# How to control unpredictable others in court-net sports

**DOI:** 10.1101/2023.12.20.572699

**Authors:** Yuji Yamamoto, Keiko Yokoyama, Akifumi Kijima, Motoki Okumura, Hiroyuki Shima, Kazutoshi Gohara

## Abstract

Competition in sports does not involve a single solution because individuals aim to behave unpredictably, thereby preventing others from predicting their actions. This study determined how individuals in court net sports tried to control others’ unpredictable behavior, thereby addressing the gap of the lack of clarity about strategies employed by individuals in competitive situations. We employed a switching hybrid dynamics model, considering external inputs when analyzing individual behaviors. The study shows that skilled individuals, unlike intermediate players, exhibit greater regularity in their behavior, lead others to anticipate this regularity, and employ strategies to disrupt these expectations. This strategy exploits the principles of active human inference, implying that competition involves cooperation. We revealed this by analyzing both human decision-making and behavior in actual matches as discrete and continuous dynamical systems. This strategy helps policymakers adopt a new policy targeting cooperation with competitors, which would increase competitiveness in our daily lives.
