## Supplementary material for "How to control unpredictable others in court-net sports": International match data: n1_2_1.txt

-1.2542	-11.956	3.8427	9.7007	0	0	-1.2572	-11.95
-1.2758	-11.945	3.812	9.7089	0	0	0	0
-1.2976	-11.929	3.7783	9.706	0	0	0	0
-1.3192	-11.911	3.7431	9.6918	0	0	0	0
-1.3404	-11.887	3.7084	9.6679	0	0	0	0
-1.3612	-11.859	3.6766	9.6375	0	0	0	0
-1.3817	-11.831	3.65	9.6046	0	0	0	0
-1.4023	-11.813	3.6297	9.5729	0	0	0	0
-1.4236	-11.812	3.6162	9.5457	0	0	0	0
-1.4457	-11.827	3.6087	9.5257	0	0	0	0
-1.4678	-11.853	3.606	9.5135	0	0	0	0
-1.4887	-11.881	3.6063	9.5078	0	0	0	0
-1.5071	-11.907	3.6083	9.5069	0	0	0	0
-1.5227	-11.932	3.6103	9.5089	0	0	0	0
-1.5354	-11.956	3.6109	9.5118	0	0	0	0
-1.5445	-11.981	3.6085	9.5136	0	0	0	0
-1.5491	-12.006	3.6011	9.5122	0	0	0	0
-1.5477	-12.032	3.5872	9.505	0	0	0	0
-1.5392	-12.063	3.5659	9.4895	0	0	0	0
-1.5227	-12.101	3.5379	9.4638	0	0	0	0
-1.4983	-12.151	3.5058	9.4279	0	0	0	0
-1.4669	-12.212	3.4724	9.3862	0.62023	1.6966	0	0
-1.4302	-12.282	3.4401	9.3478	0	0	0	0
-1.3903	-12.357	3.41	9.3221	0	0	0	0
-1.3488	-12.436	3.3814	9.3132	0	0	0	0
-1.3076	-12.515	3.3533	9.3192	0	0	0	0
-1.2688	-12.594	3.3257	9.3355	0	0	0	0
-1.234	-12.671	3.2998	9.3553	0	0	0	0
-1.2039	-12.743	3.2777	9.3705	0	0	0	0
-1.1787	-12.81	3.2605	9.3742	0	0	0	0
-1.1585	-12.87	3.2486	9.3661	0	0	0	0
-1.143	-12.922	3.2417	9.3515	0	0	0	0
-1.1318	-12.965	3.2386	9.3372	0	0	0	0
-1.1242	-12.997	3.2384	9.3272	0	0	0	0
-1.1197	-13.02	3.2399	9.3232	0	0	0	0
-1.1177	-13.035	3.2423	9.325	0	0	0	0
-1.117	-13.045	3.2449	9.3309	0	0	0	0
-1.1168	-13.056	3.2468	9.3375	0	0	0	0
-1.1158	-13.071	3.2467	9.3407	0	0	0	0
-1.1128	-13.095	3.2436	9.3384	0	0	0	0
-1.1068	-13.13	3.2362	9.3328	0	0	0	0
-1.0969	-13.174	3.2234	9.3278	0	0	0.93786	1.3837
-1.083	-13.224	3.2049	9.3265	0	0	0	0
-1.0658	-13.274	3.1817	9.3302	0	0	0	0
-1.0472	-13.321	3.156	9.3385	0	0	0	0
-1.0303	-13.359	3.1304	9.3495	0	0	0	0
-1.0181	-13.386	3.1067	9.3587	0	0	0	0
-1.0132	-13.401	3.0856	9.3604	0	0	0	0
-1.0186	-13.407	3.0667	9.3499	0	0	0	0
-1.0376	-13.404	3.0493	9.326	0	0	0	0
-1.0734	-13.394	3.0324	9.2899	0	0	0	0
-1.1276	-13.378	3.014	9.2436	0	0	0	0
-1.1993	-13.357	2.991	9.1922	0	0	0	0
-1.2844	-13.333	2.9609	9.1444	0	0	0	0
-1.377	-13.31	2.9216	9.1094	0	0	0	0
-1.4707	-13.295	2.8723	9.0915	0	0	0	0
-1.5597	-13.291	2.8129	9.0908	0	0	0	0
-1.6405	-13.301	2.7436	9.107	0	0	0	0
-1.7106	-13.322	2.6647	9.1407	0	0	0	0
-1.7697	-13.349	2.5775	9.1924	0	0	0	0
-1.8194	-13.375	2.4844	9.2601	-0.32121	-3.5638	0	0
-1.8634	-13.395	2.3889	9.3372	0	0	0	0
-1.9063	-13.408	2.2955	9.4125	0	0	0	0
-1.9532	-13.413	2.2092	9.4766	0	0	0	0
-2.0085	-13.414	2.1336	9.5272	0	0	0	0
-2.0736	-13.414	2.0704	9.5704	0	0	0	0
-2.146	-13.417	2.019	9.6174	0	0	0	0
-2.2209	-13.421	1.9779	9.6814	0	0	0	0
-2.2927	-13.425	1.9451	9.7733	0	0	0	0
-2.3565	-13.425	1.9181	9.8965	0	0	0	0
-2.4099	-13.418	1.8939	10.043	0	0	0	0
-2.452	-13.407	1.8698	10.197	0	0	0	0
-2.483	-13.394	1.8429	10.346	0	0	0	0
-2.5038	-13.382	1.8117	10.481	0	0	0	0
-2.5166	-13.374	1.7763	10.594	0	0	0	0
-2.5244	-13.37	1.7387	10.685	0	0	0	0
-2.5312	-13.371	1.7021	10.754	0	0	0	0
-2.5409	-13.377	1.6689	10.813	0	0	0	0
-2.5565	-13.386	1.6407	10.869	0	0	0	0
-2.5806	-13.395	1.6182	10.928	0	0	-2.557	-13.365
-2.6145	-13.402	1.601	10.995	0	0	0	0
-2.6577	-13.403	1.5882	11.069	0	0	0	0
-2.7074	-13.397	1.5784	11.153	0	0	0	0
-2.7597	-13.391	1.5701	11.242	0	0	0	0
-2.8109	-13.39	1.5621	11.326	0	0	0	0
-2.8594	-13.4	1.5528	11.395	0	0	0	0
-2.9045	-13.42	1.542	11.443	0	0	0	0
-2.9465	-13.447	1.5305	11.472	0	0	0	0
-2.9861	-13.475	1.5199	11.485	0	0	0	0
-3.0236	-13.505	1.5119	11.486	0	0	0	0
-3.0591	-13.537	1.507	11.48	0	0	0	0
-3.093	-13.572	1.5055	11.47	0	0	0	0
-3.1257	-13.609	1.5072	11.462	0	0	0	0
-3.1571	-13.646	1.5123	11.458	0	0	0	0
-3.1857	-13.681	1.5204	11.464	0	0	0	0
-3.2098	-13.712	1.531	11.486	0	0	0	0
-3.2275	-13.737	1.5421	11.531	0	0	0	0
-3.2371	-13.753	1.551	11.603	0	0	0	0
-3.2366	-13.759	1.5543	11.703	0	0	0	0
-3.2239	-13.751	1.5495	11.826	0	0	0	0
-3.1963	-13.732	1.5368	11.962	0	0	0	0
-3.1511	-13.703	1.5195	12.098	0	0	0	0
-3.0863	-13.667	1.5025	12.222	0	0	0	0
-3.0017	-13.63	1.4895	12.324	0	0	0	0
-2.9001	-13.593	1.4822	12.398	0	0	0	0
-2.7864	-13.56	1.48	12.444	0	0	0	0
-2.6665	-13.53	1.4816	12.468	0	0	0	0
-2.5445	-13.502	1.4858	12.477	0	0	0	0
-2.423	-13.472	1.4918	12.478	1.4873	12.461	0	0
-2.3029	-13.442	1.4987	12.477	0	0	0	0
-2.1838	-13.415	1.5071	12.477	0	0	0	0
-2.0656	-13.392	1.5196	12.481	0	0	0	0
-1.9495	-13.371	1.5405	12.49	0	0	0	0
-1.8381	-13.347	1.5729	12.503	0	0	0	0
-1.7349	-13.319	1.6169	12.522	0	0	0	0
-1.6437	-13.287	1.6697	12.553	0	0	0	0
-1.5672	-13.25	1.7274	12.601	0	0	0	0
-1.5067	-13.211	1.7851	12.662	0	0	0	0
-1.462	-13.17	1.8377	12.73	0	0	0	0
-1.4312	-13.129	1.8805	12.792	0	0	0	0
-1.412	-13.092	1.9116	12.839	0	0	0	0
-1.4015	-13.061	1.9327	12.87	0	0	0	0
-1.397	-13.038	1.9474	12.887	0	0	0	0
-1.3961	-13.023	1.9605	12.901	0	0	0	0
-1.3973	-13.012	1.9752	12.921	0	0	0	0
-1.3999	-13.001	1.9938	12.95	0	0	0	0
-1.404	-12.99	2.0185	12.99	0	0	0	0
-1.4104	-12.975	2.0518	13.036	0	0	2.0021	12.904
-1.4198	-12.959	2.0958	13.085	0	0	0	0
-1.4327	-12.945	2.1511	13.129	0	0	0	0
-1.448	-12.935	2.2174	13.162	0	0	0	0
-1.4636	-12.932	2.2932	13.183	0	0	0	0
-1.4769	-12.934	2.3751	13.194	0	0	0	0
-1.4864	-12.939	2.4588	13.196	0	0	0	0
-1.492	-12.944	2.5397	13.189	0	0	0	0
-1.4956	-12.948	2.6135	13.17	0	0	0	0
-1.5008	-12.951	2.6777	13.139	0	0	0	0
-1.5121	-12.951	2.7314	13.092	0	0	0	0
-1.5348	-12.949	2.7756	13.028	0	0	0	0
-1.5736	-12.944	2.8125	12.954	0	0	0	0
-1.6309	-12.937	2.8451	12.882	0	0	0	0
-1.7052	-12.928	2.8761	12.828	0	0	0	0
-1.7913	-12.919	2.907	12.803	0	0	0	0
-1.8811	-12.912	2.9369	12.803	0	0	0	0
-1.9662	-12.91	2.964	12.818	0	0	0	0
-2.0396	-12.914	2.9866	12.839	0	0	0	0
-2.0977	-12.925	3.0032	12.858	0	0	0	0
-2.1403	-12.939	3.0111	12.874	0	0	0	0
-2.1705	-12.949	3.0064	12.888	0	0	0	0
-2.1928	-12.948	2.9849	12.9	0	0	0	0
-2.2122	-12.929	2.9435	12.912	-2.1887	-12.97	0	0
-2.2332	-12.891	2.8814	12.926	0	0	0	0
-2.2579	-12.838	2.8018	12.94	0	0	0	0
-2.2862	-12.773	2.7103	12.95	0	0	0	0
-2.3163	-12.7	2.6133	12.957	0	0	0	0
-2.3459	-12.623	2.5151	12.963	0	0	0	0
-2.3726	-12.548	2.4172	12.973	0	0	0	0
-2.3942	-12.482	2.32	12.989	0	0	0	0
-2.4099	-12.43	2.2245	13.008	0	0	0	0
-2.4204	-12.391	2.1326	13.022	0	0	0	0
-2.4274	-12.361	2.0465	13.025	0	0	0	0
-2.433	-12.336	1.968	13.015	0	0	0	0
-2.4388	-12.31	1.8982	12.998	0	0	0	0
-2.4452	-12.284	1.8378	12.979	0	0	0	0
-2.4525	-12.259	1.7874	12.961	0	0	0	0
-2.4607	-12.238	1.7458	12.943	0	0	0	0
-2.4704	-12.223	1.7099	12.926	0	0	0	0
-2.4818	-12.211	1.6761	12.908	0	0	0	0
-2.4941	-12.202	1.6422	12.892	0	0	0	0
-2.5065	-12.191	1.6079	12.882	0	0	0	0
-2.518	-12.176	1.5734	12.881	0	0	0	0
-2.5287	-12.155	1.5387	12.891	0	0	-2.5173	-12.164
-2.5394	-12.13	1.5038	12.907	0	0	0	0
-2.5504	-12.105	1.4687	12.923	0	0	0	0
-2.5624	-12.084	1.4337	12.93	0	0	0	0
-2.576	-12.069	1.3995	12.924	0	0	0	0
-2.592	-12.061	1.3666	12.903	0	0	0	0
-2.6106	-12.056	1.3348	12.868	0	0	0	0
-2.6312	-12.05	1.304	12.827	0	0	0	0
-2.6527	-12.043	1.2745	12.787	0	0	0	0
-2.6736	-12.036	1.2475	12.756	0	0	0	0
-2.6922	-12.031	1.2251	12.734	0	0	0	0
-2.7072	-12.034	1.2092	12.722	0	0	0	0
-2.7178	-12.045	1.2011	12.716	0	0	0	0
-2.7242	-12.061	1.2022	12.715	0	0	0	0
-2.7274	-12.079	1.215	12.715	0	0	0	0
-2.7287	-12.095	1.2421	12.716	0	0	0	0
-2.7292	-12.109	1.286	12.717	0	0	0	0
-2.7292	-12.124	1.3465	12.716	0	0	0	0
-2.728	-12.142	1.4197	12.715	0	0	0	0
-2.724	-12.166	1.4994	12.713	0	0	0	0
-2.715	-12.198	1.5793	12.711	0	0	0	0
-2.6984	-12.237	1.6551	12.708	0	0	0	0
-2.6716	-12.28	1.7248	12.703	0	0	0	0
-2.6317	-12.324	1.7875	12.696	0	0	0	0
-2.576	-12.368	1.8432	12.684	0	0	0	0
-2.5024	-12.413	1.8925	12.667	0	0	0	0
-2.4113	-12.456	1.9362	12.642	0	0	0	0
-2.3055	-12.496	1.9749	12.612	0	0	0	0
-2.1898	-12.534	2.0095	12.581	1.9959	12.648	0	0
-2.0703	-12.568	2.041	12.56	0	0	0	0
-1.9538	-12.598	2.0716	12.557	0	0	0	0
-1.8457	-12.621	2.1035	12.581	0	0	0	0
-1.7491	-12.638	2.1387	12.628	0	0	0	0
-1.6653	-12.649	2.1779	12.688	0	0	0	0
-1.5942	-12.656	2.2207	12.751	0	0	0	0
-1.5356	-12.658	2.2665	12.801	0	0	0	0
-1.4889	-12.657	2.3143	12.827	0	0	0	0
-1.4527	-12.655	2.3624	12.82	0	0	0	0
-1.4253	-12.654	2.4082	12.779	0	0	0	0
-1.4039	-12.656	2.4478	12.712	0	0	0	0
-1.3858	-12.66	2.4782	12.632	0	0	0	0
-1.3689	-12.666	2.4988	12.552	0	0	0	0
-1.3522	-12.673	2.5114	12.485	0	0	0	0
-1.3358	-12.681	2.5194	12.435	0	0	0	0
-1.3213	-12.691	2.5264	12.403	0	0	0	0
-1.3105	-12.702	2.535	12.387	0	0	0	0
-1.3051	-12.712	2.547	12.382	0	0	0	0
-1.3055	-12.72	2.5634	12.385	0	0	2.5668	12.365
-1.3116	-12.726	2.5857	12.397	0	0	0	0
-1.3231	-12.729	2.6159	12.417	0	0	0	0
-1.3388	-12.732	2.655	12.445	0	0	0	0
-1.3563	-12.735	2.7023	12.48	0	0	0	0
-1.3726	-12.742	2.7547	12.516	0	0	0	0
-1.3853	-12.753	2.8088	12.543	0	0	0	0
-1.3932	-12.765	2.8617	12.546	0	0	0	0
-1.3971	-12.776	2.9121	12.516	0	0	0	0
-1.3988	-12.782	2.9591	12.447	0	0	0	0
-1.4017	-12.779	3.0018	12.346	0	0	0	0
-1.4104	-12.765	3.0394	12.228	0	0	0	0
-1.4302	-12.741	3.0717	12.111	0	0	0	0
-1.466	-12.705	3.0996	12.011	0	0	0	0
-1.5213	-12.664	3.125	11.94	0	0	0	0
-1.5964	-12.622	3.151	11.905	0	0	0	0
-1.688	-12.587	3.1812	11.908	0	0	0	0
-1.7899	-12.56	3.2182	11.946	0	0	0	0
-1.895	-12.544	3.2616	12.012	0	0	0	0
-1.9977	-12.536	3.3079	12.096	0	0	0	0
-2.0942	-12.533	3.3516	12.182	0	0	0	0
-2.183	-12.53	3.3865	12.255	0	0	0	0
-2.2636	-12.527	3.4075	12.307	0	0	0	0
-2.3367	-12.521	3.4111	12.333	0	0	0	0
-2.4043	-12.51	3.3961	12.334	0	0	0	0
-2.4709	-12.492	3.3635	12.318	0	0	0	0
-2.5434	-12.467	3.3154	12.303	-2.4778	-12.478	0	0
-2.6291	-12.434	3.2533	12.301	0	0	0	0
-2.7325	-12.396	3.1793	12.314	0	0	0	0
-2.8532	-12.355	3.097	12.334	0	0	0	0
-2.987	-12.317	3.0108	12.346	0	0	0	0
-3.1264	-12.286	2.9234	12.336	0	0	0	0
-3.2631	-12.261	2.8356	12.296	0	0	0	0
-3.3907	-12.236	2.7479	12.227	0	0	0	0
-3.5063	-12.206	2.6618	12.139	0	0	0	0
-3.6098	-12.169	2.5809	12.046	0	0	0	0
-3.7019	-12.13	2.509	11.967	0	0	0	0
-3.7838	-12.093	2.4488	11.912	0	0	0	0
-3.8564	-12.059	2.4008	11.883	0	0	0	0
-3.9203	-12.031	2.3636	11.875	0	0	0	0
-3.9758	-12.007	2.3341	11.88	0	0	0	0
-4.0239	-11.986	2.3079	11.89	0	0	0	0
-4.0667	-11.966	2.2804	11.901	0	0	0	0
-4.1066	-11.946	2.2482	11.911	0	0	0	0
-4.1459	-11.925	2.2096	11.92	0	0	0	0
-4.1864	-11.9	2.165	11.928	0	0	-4.1811	-11.886
-4.2301	-11.871	2.1161	11.937	0	0	0	0
-4.2779	-11.841	2.0644	11.947	0	0	0	0
-4.3288	-11.813	2.0109	11.958	0	0	0	0
-4.3791	-11.793	1.956	11.971	0	0	0	0
-4.4246	-11.782	1.9013	11.982	0	0	0	0
-4.4626	-11.78	1.8491	11.988	0	0	0	0
-4.4921	-11.786	1.8025	11.986	0	0	0	0
-4.5144	-11.798	1.7644	11.979	0	0	0	0
-4.5314	-11.814	1.7363	11.97	0	0	0	0
-4.5456	-11.832	1.7175	11.963	0	0	0	0
-4.5585	-11.853	1.7054	11.958	0	0	0	0
-4.571	-11.876	1.6972	11.957	0	0	0	0
-4.5836	-11.901	1.6906	11.96	0	0	0	0
-4.597	-11.927	1.6848	11.964	0	0	0	0
-4.6127	-11.952	1.6809	11.969	0	0	0	0
-4.6314	-11.975	1.6821	11.972	0	0	0	0
-4.6525	-11.995	1.6939	11.969	0	0	0	0
-4.6735	-12.011	1.7218	11.954	0	0	0	0
-4.6908	-12.022	1.7686	11.92	0	0	0	0
-4.701	-12.026	1.8335	11.863	0	0	0	0
-4.701	-12.024	1.9135	11.781	0	0	0	0
-4.6879	-12.017	2.0048	11.675	0	0	0	0
-4.6589	-12.009	2.1039	11.558	0	0	0	0
-4.612	-12.008	2.2073	11.441	0	0	0	0
-4.5468	-12.017	2.3117	11.332	0	0	0	0
-4.4643	-12.038	2.4156	11.236	0	0	0	0
-4.3675	-12.069	2.5199	11.15	0	0	0	0
-4.2603	-12.102	2.6277	11.069	0	0	0	0
-4.1476	-12.134	2.7427	10.99	0	0	0	0
-4.0352	-12.161	2.8676	10.918	0	0	0	0
-3.9292	-12.183	3.0033	10.865	0	0	0	0
-3.8354	-12.2	3.148	10.843	0	0	0	0
-3.7569	-12.213	3.2969	10.856	0	0	0	0
-3.6935	-12.222	3.444	10.901	0	0	0	0
-3.6414	-12.228	3.5852	10.972	0	0	0	0
-3.5944	-12.234	3.718	11.061	0	0	0	0
-3.5455	-12.238	3.8408	11.161	0	0	0	0
-3.4891	-12.24	3.9529	11.26	0	0	0	0
-3.4215	-12.239	4.056	11.35	4.0136	11.301	0	0
-3.341	-12.234	4.1535	11.424	0	0	0	0
-3.2474	-12.223	4.2486	11.474	0	0	0	0
-3.1426	-12.209	4.3424	11.494	0	0	0	0
-3.0311	-12.196	4.4344	11.479	0	0	0	0
-2.9187	-12.187	4.5219	11.431	0	0	0	0
-2.812	-12.185	4.6015	11.359	0	0	0	0
-2.7164	-12.188	4.6699	11.278	0	0	0	0
-2.6354	-12.192	4.7257	11.203	0	0	0	0
-2.571	-12.193	4.7691	11.147	0	0	0	0
-2.5235	-12.187	4.8022	11.118	0	0	0	0
-2.491	-12.174	4.8287	11.117	0	0	0	0
-2.4685	-12.153	4.8528	11.139	0	0	0	0
-2.4488	-12.13	4.8775	11.175	0	0	0	0
-2.4246	-12.105	4.9046	11.217	0	0	4.8857	11.247
-2.3903	-12.081	4.9349	11.257	0	0	0	0
-2.3446	-12.057	4.9684	11.296	0	0	0	0
-2.2904	-12.033	5.0038	11.335	0	0	0	0
-2.2335	-12.011	5.0388	11.378	0	0	0	0
-2.1797	-11.997	5.0718	11.422	0	0	0	0
-2.1332	-11.993	5.1027	11.461	0	0	0	0
-2.0959	-12	5.1319	11.482	0	0	0	0
-2.0671	-12.016	5.16	11.475	0	0	0	0
-2.045	-12.035	5.1886	11.431	0	0	0	0
-2.0274	-12.051	5.22	11.348	0	0	0	0
-2.0118	-12.059	5.2565	11.232	0	0	0	0
-1.9944	-12.056	5.2988	11.102	0	0	0	0
-1.9696	-12.045	5.3467	10.98	0	0	0	0
-1.9306	-12.032	5.3996	10.883	0	0	0	0
-1.8712	-12.023	5.457	10.817	0	0	0	0
-1.7877	-12.023	5.5171	10.778	0	0	0	0
-1.6812	-12.034	5.5774	10.759	0	0	0	0
-1.5572	-12.06	5.6351	10.754	0	0	0	0
-1.4231	-12.103	5.688	10.756	0	0	0	0
-1.286	-12.162	5.7331	10.762	0	0	0	0
-1.1511	-12.229	5.7655	10.768	0	0	0	0
-1.0205	-12.299	5.7797	10.774	0	0	0	0
-0.89325	-12.364	5.7707	10.779	0	0	0	0
-0.76525	-12.422	5.7353	10.78	0	0	0	0
-0.63113	-12.472	5.6726	10.775	0	0	0	0
-0.48664	-12.517	5.586	10.763	0	0	0	0
-0.33119	-12.561	5.4813	10.742	0	0	0	0
-0.16891	-12.611	5.3639	10.71	0	0	0	0
-0.006695	-12.667	5.2364	10.67	0	0	0	0
0.14919	-12.731	5.1002	10.628	0	0	0	0
0.29533	-12.801	4.9576	10.591	0	0	0	0
0.43173	-12.875	4.8139	10.57	0	0	0	0
0.56124	-12.953	4.6759	10.575	0	0	0	0
0.68774	-13.041	4.549	10.611	0.64524	-12.971	0	0
0.81407	-13.144	4.4347	10.668	0	0	0	0
0.94118	-13.269	4.3299	10.734	0	0	0.90806	-13.017
1.0685	-13.415	4.2281	10.801	0	0	0	0
1.1944	-13.572	4.1225	10.869	0	0	0	0
1.3178	-13.727	4.0092	10.943	0	0	0	0
1.4382	-13.872	3.8875	11.026	0	0	0	0
1.5555	-14.002	3.7593	11.115	0	0	0	0
1.6688	-14.117	3.6289	11.202	0	0	0	0
1.7768	-14.219	3.5005	11.274	0	0	0	0
1.8775	-14.309	3.3777	11.325	0	0	0	0
1.969	-14.392	3.2619	11.359	0	0	0	0
2.0503	-14.469	3.1522	11.389	0	0	0	0
2.1229	-14.543	3.0446	11.42	0	0	0	0
2.1893	-14.618	2.9337	11.45	0	0	0	0
2.2519	-14.693	2.8154	11.48	0	0	0	0
2.3123	-14.766	2.6904	11.517	0	0	0	0
2.3707	-14.836	2.5638	11.567	0	0	0	0
2.4266	-14.901	2.4434	11.624	0	0	0	0
2.4803	-14.962	2.335	11.674	0	0	0	0
2.5334	-15.02	2.2417	11.704	0	0	0	0
2.5877	-15.074	2.1631	11.713	0	0	0	0
2.6432	-15.123	2.0958	11.705	0	0	0	0
2.6976	-15.162	2.0342	11.684	0	0	0	0
2.7478	-15.189	1.973	11.651	0	0	0	0
2.7911	-15.201	1.9087	11.61	0	0	0	0
2.8267	-15.202	1.8396	11.568	0	0	0	0
2.8547	-15.195	1.7661	11.53	0	0	0	0
2.8754	-15.184	1.6905	11.501	0	0	0	0
2.8892	-15.17	1.6174	11.479	1.6028	11.422	0	0
2.8975	-15.156	1.5515	11.46	0	0	0	0
2.9022	-15.143	1.4958	11.44	0	0	0	0
2.9053	-15.13	1.4502	11.415	0	0	0	0
2.9078	-15.115	1.4132	11.385	0	0	0	0
2.9095	-15.094	1.3842	11.353	0	0	0	0
2.9094	-15.063	1.3635	11.325	0	0	0	0
2.9054	-15.019	1.3508	11.303	0	0	0	0
2.895	-14.961	1.3442	11.285	0	0	0	0
2.8758	-14.892	1.3405	11.263	0	0	0	0
2.8451	-14.818	1.3359	11.226	0	0	0	0
2.8004	-14.746	1.3263	11.164	0	0	0	0
2.7405	-14.68	1.3081	11.068	0	0	0	0
2.666	-14.622	1.2789	10.936	0	0	0	0
2.5799	-14.568	1.2385	10.782	0	0	0	0
2.4864	-14.511	1.1901	10.629	0	0	0	0
2.3899	-14.446	1.1386	10.501	0	0	0	0
2.2938	-14.371	1.0895	10.409	0	0	1.0634	10.285
2.2002	-14.286	1.0467	10.354	0	0	0	0
2.109	-14.199	1.0118	10.325	0	0	0	0
2.0188	-14.113	0.98348	10.311	0	0	0	0
1.9288	-14.036	0.95827	10.3	0	0	0	0
1.8393	-13.969	0.93166	10.283	0	0	0	0
1.753	-13.912	0.90019	10.251	0	0	0	0
1.6729	-13.863	0.86337	10.202	0	0	0	0
1.6	-13.816	0.82424	10.14	0	0	0	0
1.5321	-13.767	0.78771	10.078	0	0	0	0
1.4633	-13.708	0.75813	10.034	0	0	0	0
1.3856	-13.638	0.73844	10.022	0	0	0	0
1.2919	-13.558	0.73011	10.044	0	0	0	0
1.1788	-13.478	0.73309	10.094	0	0	0	0
1.0487	-13.409	0.74566	10.151	0	0	0	0
0.90794	-13.356	0.76456	10.192	0	0	0	0
0.76377	-13.323	0.78598	10.199	0	0	0	0
0.62139	-13.306	0.80709	10.162	0	0	0	0
0.48198	-13.3	0.82638	10.087	0	0	0	0
0.34246	-13.299	0.84281	9.9874	0	0	0	0
0.1974	-13.296	0.8557	9.8825	0	0	0	0
0.042292	-13.288	0.86529	9.7931	0	0	0	0
-0.124	-13.275	0.87304	9.7322	0	0	0	0
-0.29885	-13.259	0.88109	9.7041	0	0	0	0
-0.4775	-13.242	0.89163	9.7059	0	0	0	0
-0.65613	-13.228	0.90613	9.7302	0	0	0	0
-0.83408	-13.217	0.92477	9.7664	0	0	0	0
-1.0128	-13.209	0.94661	9.8035	-0.97109	-13.216	0	0
-1.1929	-13.206	0.97016	9.8338	0	0	0	0
-1.3726	-13.209	0.99363	9.8552	0	0	0	0
-1.5474	-13.217	1.0149	9.8694	0	0	0	0
-1.7112	-13.227	1.0322	9.88	0	0	0	0
-1.8588	-13.235	1.0445	9.8915	0	0	0	0
-1.9882	-13.242	1.0512	9.9081	0	0	0	0
-2.1003	-13.248	1.051	9.9324	0	0	0	0
-2.1979	-13.254	1.0435	9.9641	0	0	0	0
-2.2845	-13.259	1.0301	9.9992	0	0	0	0
-2.3641	-13.26	1.0131	10.032	0	0	0	0
-2.4394	-13.258	0.99481	10.059	0	0	0	0
-2.5111	-13.252	0.97692	10.083	0	0	-2.5843	-13.231
-2.5796	-13.243	0.9613	10.108	0	0	0	0
-2.6471	-13.232	0.94951	10.141	0	0	0	0
-2.7159	-13.221	0.94181	10.19	0	0	0	0
-2.7874	-13.211	0.93707	10.256	0	0	0	0
-2.8606	-13.205	0.93359	10.337	0	0	0	0
-2.9331	-13.204	0.92971	10.425	0	0	0	0
-3.0014	-13.205	0.9242	10.51	0	0	0	0
-3.063	-13.208	0.91654	10.588	0	0	0	0
-3.1163	-13.209	0.9075	10.657	0	0	0	0
-3.1608	-13.208	0.89929	10.716	0	0	0	0
-3.1962	-13.203	0.89496	10.761	0	0	0	0
-3.2225	-13.196	0.897	10.792	0	0	0	0
-3.2409	-13.189	0.90642	10.81	0	0	0	0
-3.2531	-13.185	0.9231	10.815	0	0	0	0
-3.2615	-13.185	0.94676	10.811	0	0	0	0
-3.2684	-13.19	0.97796	10.796	0	0	0	0
-3.2758	-13.203	1.018	10.771	0	0	0	0
-3.2845	-13.222	1.0675	10.736	0	0	0	0
-3.2937	-13.246	1.1248	10.693	0	0	0	0
-3.3013	-13.274	1.1855	10.646	0	0	0	0
-3.3043	-13.3	1.2434	10.604	0	0	0	0
-3.2995	-13.322	1.2928	10.571	0	0	0	0
-3.2838	-13.34	1.3313	10.55	0	0	0	0
-3.254	-13.356	1.3603	10.538	0	0	0	0
-3.2077	-13.373	1.3838	10.533	0	0	0	0
-3.1439	-13.394	1.4066	10.534	0	0	0	0
-3.0628	-13.416	1.4337	10.537	0	0	0	0
-2.966	-13.437	1.4698	10.542	0	0	0	0
-2.8569	-13.454	1.5188	10.546	0	0	0	0
-2.7406	-13.466	1.5815	10.547	0	0	0	0
-2.6229	-13.473	1.6555	10.541	0	0	0	0
-2.5096	-13.476	1.7368	10.527	0	0	0	0
-2.405	-13.476	1.8207	10.504	0	0	0	0
-2.3119	-13.477	1.9022	10.473	0	0	0	0
-2.2321	-13.481	1.9762	10.436	0	0	0	0
-2.1656	-13.488	2.0399	10.392	0	0	0	0
-2.1108	-13.499	2.0947	10.346	0	0	0	0
-2.0642	-13.51	2.1455	10.305	0	0	0	0
-2.0202	-13.52	2.1989	10.275	0	0	0	0
-1.9718	-13.526	2.2618	10.261	0	0	0	0
-1.9121	-13.528	2.338	10.265	0	0	0	0
-1.8374	-13.524	2.4271	10.285	0	0	0	0
-1.7493	-13.515	2.5259	10.316	0	0	0	0
-1.6526	-13.504	2.6298	10.351	0	0	0	0
-1.554	-13.497	2.7334	10.385	0	0	0	0
-1.4593	-13.495	2.831	10.408	0	0	0	0
-1.3733	-13.502	2.9185	10.414	0	0	0	0
-1.2999	-13.513	2.9953	10.399	0	0	0	0
-1.2419	-13.526	3.0642	10.362	0	0	0	0
-1.2005	-13.538	3.129	10.308	0	0	0	0
-1.1745	-13.547	3.1917	10.243	3.1558	10.212	0	0
-1.1602	-13.553	3.2524	10.172	0	0	0	0
-1.1534	-13.556	3.31	10.098	0	0	0	0
-1.1502	-13.555	3.3638	10.027	0	0	0	0
-1.1478	-13.55	3.4137	9.9658	0	0	0	0
-1.1449	-13.54	3.4602	9.9182	0	0	0	0
-1.1415	-13.525	3.5027	9.8808	0	0	0	0
-1.1388	-13.507	3.5406	9.8449	0	0	0	0
-1.1371	-13.486	3.5736	9.8007	0	0	0	0
-1.1362	-13.468	3.6026	9.7432	0	0	0	0
-1.135	-13.454	3.6291	9.6776	0	0	0	0
-1.1318	-13.447	3.6556	9.615	0	0	0	0
-1.125	-13.447	3.6843	9.5642	0	0	0	0
-1.1128	-13.453	3.7172	9.5271	0	0	0	0
-1.0944	-13.465	3.755	9.5004	0	0	0	0
-1.0701	-13.481	3.7968	9.4788	0	0	0	0
-1.042	-13.499	3.84	9.4564	0	0	3.8016	9.4934
-1.013	-13.519	3.8804	9.4293	0	0	0	0
-0.9864	-13.537	3.9137	9.3967	0	0	0	0
-0.96546	-13.554	3.9377	9.362	0	0	0	0
-0.95287	-13.566	3.9526	9.3303	0	0	0	0
-0.94999	-13.572	3.9598	9.3048	0	0	0	0
-0.95602	-13.571	3.9611	9.2844	0	0	0	0
-0.96842	-13.561	3.9575	9.265	0	0	0	0
-0.98431	-13.541	3.9493	9.241	0	0	0	0
-1.0011	-13.513	3.9363	9.2071	0	0	0	0
-1.0158	-13.478	3.9184	9.1605	0	0	0	0
-1.0245	-13.441	3.8964	9.1026	0	0	0	0
-1.0219	-13.406	3.8717	9.0381	0	0	0	0
-1.0021	-13.378	3.8455	8.9734	0	0	0	0
-0.9601	-13.356	3.8184	8.916	0	0	0	0
-0.89335	-13.34	3.7907	8.874	0	0	0	0
-0.80272	-13.329	3.7621	8.8538	0	0	0	0
-0.69258	-13.321	3.7313	8.8596	0	0	0	0
-0.56955	-13.316	3.6968	8.8931	0	0	0	0
-0.43991	-13.315	3.6568	8.9537	0	0	0	0
-0.30718	-13.316	3.6106	9.0356	0	0	0	0
-0.17128	-13.321	3.5573	9.1237	0	0	0	0
-0.02993	-13.329	3.4952	9.1901	0	0	0	0
0.11873	-13.341	3.4216	9.1985	0	0	0	0
0.27473	-13.354	3.3333	9.1174	0	0	0	0
0.43686	-13.369	3.2283	8.9342	0	0	0	0
