## Supplementary material for "How to control unpredictable others in court-net sports": International match data: n1_2_2.txt

0.55131	-11.998	-2.7538	12.453	0	0	0.54226	-11.964
0.54713	-11.981	-2.753	12.459	0	0	0	0
0.53842	-11.95	-2.7513	12.455	0	0	0	0
0.52303	-11.902	-2.7485	12.434	0	0	0	0
0.49938	-11.837	-2.744	12.389	0	0	0	0
0.46705	-11.761	-2.7379	12.312	0	0	0	0
0.42654	-11.681	-2.7309	12.198	0	0	0	0
0.37857	-11.601	-2.7245	12.054	0	0	0	0
0.3244	-11.53	-2.7206	11.896	0	0	0	0
0.26646	-11.472	-2.7199	11.745	0	0	0	0
0.20802	-11.429	-2.722	11.62	0	0	0	0
0.15194	-11.403	-2.7264	11.529	0	0	0	0
0.09971	-11.396	-2.7327	11.473	0	0	0	0
0.051137	-11.405	-2.7397	11.449	0	0	0	0
0.004845	-11.425	-2.7446	11.45	-2.7151	11.447	0	0
-0.040357	-11.453	-2.743	11.47	0	0	0	0
-0.084606	-11.485	-2.7302	11.503	0	0	0	0
-0.12759	-11.521	-2.7029	11.54	0	0	0	0
-0.16958	-11.562	-2.6618	11.575	0	0	0	0
-0.21157	-11.61	-2.6113	11.596	0	0	0	0
-0.25464	-11.668	-2.5579	11.6	0	0	0	0
-0.29936	-11.732	-2.5073	11.587	0	0	0	0
-0.3454	-11.801	-2.4643	11.568	0	0	0	0
-0.39108	-11.873	-2.4328	11.553	0	0	0	0
-0.43329	-11.946	-2.4144	11.549	0	0	0	0
-0.4687	-12.019	-2.4076	11.555	0	0	0	0
-0.49513	-12.084	-2.4082	11.564	0	0	0	0
-0.51204	-12.136	-2.4117	11.564	0	0	0	0
-0.52032	-12.169	-2.415	11.549	0	0	0	0
-0.52142	-12.186	-2.4167	11.52	0	0	0	0
-0.51683	-12.192	-2.4169	11.488	0	0	0	0
-0.5079	-12.193	-2.4164	11.465	0	0	0	0
-0.49609	-12.197	-2.4144	11.455	0	0	0	0
-0.483	-12.207	-2.4091	11.454	0	0	-2.4199	11.404
-0.47017	-12.224	-2.3987	11.458	0	0	0	0
-0.45857	-12.248	-2.3821	11.465	0	0	0	0
-0.44819	-12.279	-2.3588	11.476	0	0	0	0
-0.43821	-12.318	-2.3286	11.486	0	0	0	0
-0.42764	-12.365	-2.292	11.491	0	0	0	0
-0.41605	-12.419	-2.2503	11.488	0	0	0	0
-0.40419	-12.473	-2.2052	11.478	0	0	0	0
-0.39379	-12.52	-2.1594	11.462	0	0	0	0
-0.38712	-12.556	-2.1156	11.439	0	0	0	0
-0.3868	-12.578	-2.0757	11.406	0	0	0	0
-0.39594	-12.589	-2.0394	11.367	0	0	0	0
-0.41805	-12.59	-2.0037	11.332	0	0	0	0
-0.4562	-12.584	-1.9647	11.313	0	0	0	0
-0.51135	-12.573	-1.9189	11.32	0	0	0	0
-0.58094	-12.56	-1.8643	11.351	0	0	0	0
-0.65901	-12.546	-1.8006	11.401	0	0	0	0
-0.73845	-12.536	-1.7284	11.463	0	0	0	0
-0.81361	-12.527	-1.6494	11.529	0	0	0	0
-0.88204	-12.518	-1.5665	11.594	0	0	0	0
-0.94501	-12.508	-1.4825	11.655	0	0	0	0
-1.0072	-12.494	-1.3989	11.713	0	0	0	0
-1.0758	-12.477	-1.3171	11.767	0	0	0	0
-1.1577	-12.461	-1.2381	11.817	0	0	0	0
-1.2572	-12.449	-1.1628	11.862	0	0	0	0
-1.3746	-12.442	-1.0917	11.908	0	0	0	0
-1.5075	-12.441	-1.0241	11.957	0	0	0	0
-1.652	-12.442	-0.9586	12.009	0	0	0	0
-1.8033	-12.443	-0.89331	12.061	0	0	0	0
-1.9566	-12.441	-0.82617	12.112	0	0	0	0
-2.1076	-12.432	-0.75561	12.159	0	0	0	0
-2.252	-12.414	-0.68127	12.202	0	0	0	0
-2.3857	-12.391	-0.60452	12.236	-2.3789	-12.361	0	0
-2.5054	-12.368	-0.52797	12.264	0	0	0	0
-2.6092	-12.35	-0.45445	12.286	0	0	0	0
-2.6968	-12.338	-0.38602	12.307	0	0	0	0
-2.7697	-12.334	-0.32367	12.333	0	0	0	0
-2.8293	-12.334	-0.26732	12.37	0	0	0	0
-2.8769	-12.334	-0.21617	12.415	0	0	0	0
-2.9136	-12.332	-0.16947	12.462	0	0	0	0
-2.9414	-12.325	-0.12671	12.505	0	0	0	0
-2.9632	-12.311	-0.086945	12.548	0	0	0	0
-2.9809	-12.292	-0.049066	12.593	0	0	0	0
-2.9952	-12.27	-0.01314	12.644	0	0	0	0
-3.0059	-12.251	0.019586	12.7	0	0	0	0
-3.0129	-12.236	0.048489	12.76	0	0	0	0
-3.0167	-12.227	0.074555	12.82	0	0	-3.0068	-12.175
-3.0179	-12.223	0.099324	12.878	0	0	0	0
-3.0172	-12.222	0.12341	12.931	0	0	0	0
-3.0149	-12.221	0.14646	12.973	0	0	0	0
-3.0111	-12.219	0.16819	13.003	0	0	0	0
-3.0062	-12.212	0.18852	13.02	0	0	0	0
-3.0004	-12.197	0.2065	13.03	0	0	0	0
-2.9947	-12.172	0.21978	13.035	0	0	0	0
-2.9903	-12.136	0.2258	13.042	0	0	0	0
-2.9874	-12.093	0.22406	13.054	0	0	0	0
-2.985	-12.044	0.21747	13.074	0	0	0	0
-2.9814	-11.998	0.21244	13.101	0	0	0	0
-2.975	-11.96	0.21807	13.132	0	0	0	0
-2.9642	-11.936	0.24419	13.156	0	0	0	0
-2.9467	-11.926	0.2981	13.165	0	0	0	0
-2.9198	-11.93	0.38233	13.152	0	0	0	0
-2.8805	-11.943	0.49508	13.118	0	0	0	0
-2.8277	-11.963	0.63184	13.078	0	0	0	0
-2.7618	-11.989	0.78598	13.045	0	0	0	0
-2.6842	-12.02	0.94995	13.034	0	0	0	0
-2.5968	-12.056	1.1177	13.045	0	0	0	0
-2.5024	-12.097	1.2859	13.07	0	0	0	0
-2.4048	-12.14	1.4534	13.095	0	0	0	0
-2.3083	-12.181	1.6186	13.106	0	0	0	0
-2.217	-12.219	1.7795	13.099	0	0	0	0
-2.1338	-12.25	1.9344	13.084	0	0	0	0
-2.0605	-12.271	2.0829	13.077	0	0	0	0
-1.9978	-12.282	2.2251	13.093	0	0	0	0
-1.9455	-12.284	2.3615	13.133	0	0	0	0
-1.9032	-12.282	2.4925	13.188	0	0	0	0
-1.8705	-12.278	2.6182	13.245	0	0	0	0
-1.847	-12.274	2.7384	13.294	0	0	0	0
-1.8317	-12.271	2.8538	13.334	0	0	0	0
-1.8217	-12.269	2.9644	13.366	2.9504	13.361	0	0
-1.8139	-12.268	3.0698	13.39	0	0	0	0
-1.8052	-12.269	3.1695	13.411	0	0	0	0
-1.7936	-12.27	3.2622	13.434	0	0	0	0
-1.779	-12.273	3.3459	13.463	0	0	0	0
-1.7631	-12.277	3.4175	13.498	0	0	0	0
-1.7493	-12.28	3.4748	13.535	0	0	0	0
-1.7403	-12.284	3.5184	13.566	0	0	0	0
-1.7372	-12.286	3.5512	13.587	0	0	0	0
-1.7402	-12.287	3.578	13.597	0	0	0	0
-1.7492	-12.285	3.6029	13.6	0	0	0	0
-1.7643	-12.282	3.6296	13.598	0	0	0	0
-1.786	-12.279	3.6602	13.588	0	0	0	0
-1.8142	-12.275	3.6963	13.565	0	0	3.6624	13.593
-1.8491	-12.273	3.7389	13.529	0	0	0	0
-1.89	-12.271	3.7891	13.483	0	0	0	0
-1.9343	-12.268	3.8478	13.439	0	0	0	0
-1.9777	-12.265	3.9144	13.413	0	0	0	0
-2.0154	-12.261	3.9863	13.413	0	0	0	0
-2.0446	-12.257	4.0598	13.439	0	0	0	0
-2.0649	-12.253	4.1313	13.48	0	0	0	0
-2.0782	-12.25	4.1975	13.523	0	0	0	0
-2.0887	-12.247	4.2552	13.558	0	0	0	0
-2.1013	-12.242	4.3025	13.581	0	0	0	0
-2.1213	-12.236	4.3401	13.595	0	0	0	0
-2.1533	-12.226	4.3717	13.6	0	0	0	0
-2.1998	-12.212	4.4016	13.601	0	0	0	0
-2.2611	-12.196	4.4325	13.602	0	0	0	0
-2.3356	-12.178	4.4653	13.606	0	0	0	0
-2.4204	-12.16	4.4988	13.616	0	0	0	0
-2.5119	-12.142	4.5309	13.637	0	0	0	0
-2.6058	-12.121	4.5591	13.666	0	0	0	0
-2.6976	-12.093	4.5808	13.702	0	0	0	0
-2.7832	-12.058	4.5927	13.736	0	0	0	0
-2.8602	-12.018	4.5909	13.757	0	0	0	0
-2.9291	-11.976	4.5713	13.76	0	0	0	0
-2.9934	-11.935	4.5315	13.743	0	0	0	0
-3.0584	-11.897	4.4714	13.714	0	0	0	0
-3.13	-11.858	4.3928	13.684	-3.0558	-11.879	0	0
-3.2134	-11.815	4.299	13.659	0	0	0	0
-3.3104	-11.764	4.194	13.642	0	0	0	0
-3.4201	-11.707	4.0824	13.63	0	0	0	0
-3.5385	-11.649	3.9681	13.617	0	0	0	0
-3.66	-11.596	3.8542	13.598	0	0	0	0
-3.7781	-11.553	3.7432	13.565	0	0	0	0
-3.8857	-11.522	3.6377	13.516	0	0	0	0
-3.9782	-11.502	3.5406	13.452	0	0	0	0
-4.0544	-11.491	3.4535	13.377	0	0	0	0
-4.1169	-11.481	3.3766	13.297	0	0	0	0
-4.1692	-11.469	3.3083	13.218	0	0	0	0
-4.2137	-11.448	3.2465	13.143	0	0	0	0
-4.2515	-11.418	3.1901	13.069	0	0	0	0
-4.2836	-11.377	3.1378	12.999	0	0	0	0
-4.3113	-11.329	3.0879	12.935	0	0	0	0
-4.3371	-11.277	3.0372	12.878	0	0	0	0
-4.3645	-11.223	2.9827	12.828	0	0	0	0
-4.3964	-11.171	2.9238	12.782	0	0	-4.323	-11.182
-4.434	-11.125	2.8627	12.743	0	0	0	0
-4.4759	-11.09	2.8034	12.715	0	0	0	0
-4.5192	-11.068	2.7477	12.699	0	0	0	0
-4.5605	-11.061	2.6955	12.692	0	0	0	0
-4.5964	-11.07	2.6462	12.688	0	0	0	0
-4.6242	-11.096	2.6002	12.683	0	0	0	0
-4.6421	-11.138	2.5587	12.675	0	0	0	0
-4.6492	-11.194	2.5226	12.667	0	0	0	0
-4.6459	-11.258	2.4915	12.661	0	0	0	0
-4.6342	-11.325	2.4635	12.66	0	0	0	0
-4.6168	-11.386	2.4362	12.664	0	0	0	0
-4.597	-11.437	2.4081	12.674	0	0	0	0
-4.5789	-11.476	2.3789	12.69	0	0	0	0
-4.5658	-11.501	2.3486	12.712	0	0	0	0
-4.5592	-11.515	2.3175	12.737	0	0	0	0
-4.5581	-11.519	2.2877	12.757	0	0	0	0
-4.5599	-11.518	2.2635	12.763	0	0	0	0
-4.5605	-11.515	2.2505	12.743	0	0	0	0
-4.555	-11.512	2.2532	12.691	0	0	0	0
-4.5384	-11.514	2.2736	12.613	0	0	0	0
-4.5059	-11.523	2.311	12.516	0	0	0	0
-4.4544	-11.542	2.3632	12.412	0	0	0	0
-4.3827	-11.572	2.4259	12.311	0	0	0	0
-4.2913	-11.61	2.4944	12.211	0	0	0	0
-4.1827	-11.652	2.5654	12.103	0	0	0	0
-4.0614	-11.694	2.639	11.978	0	0	0	0
-3.934	-11.735	2.7179	11.834	0	0	0	0
-3.8082	-11.773	2.8044	11.671	0	0	0	0
-3.6906	-11.807	2.8989	11.501	0	0	0	0
-3.5853	-11.838	3.0004	11.334	0	0	0	0
-3.4926	-11.866	3.1079	11.183	0	0	0	0
-3.4092	-11.891	3.2211	11.059	0	0	0	0
-3.3299	-11.914	3.3393	10.962	0	0	0	0
-3.2477	-11.935	3.4602	10.888	0	0	0	0
-3.156	-11.95	3.5807	10.828	3.5877	10.885	0	0
-3.0505	-11.96	3.6984	10.772	0	0	0	0
-2.9314	-11.962	3.8119	10.715	0	0	0	0
-2.8026	-11.955	3.9201	10.652	0	0	0	0
-2.6714	-11.939	4.0211	10.583	0	0	0	0
-2.5461	-11.919	4.1122	10.503	0	0	0	0
-2.4337	-11.899	4.1909	10.415	0	0	0	0
-2.3381	-11.883	4.2562	10.327	0	0	0	0
-2.2605	-11.875	4.3089	10.254	0	0	0	0
-2.2003	-11.873	4.3508	10.205	0	0	0	0
-2.1559	-11.877	4.3833	10.186	0	0	0	0
-2.1256	-11.884	4.4078	10.194	0	0	0	0
-2.1068	-11.893	4.425	10.224	0	0	0	0
-2.0962	-11.905	4.4358	10.265	0	0	0	0
-2.0899	-11.917	4.4418	10.307	0	0	0	0
-2.0845	-11.932	4.4454	10.343	0	0	0	0
-2.0778	-11.948	4.4499	10.368	0	0	4.4434	10.338
-2.0692	-11.967	4.4594	10.381	0	0	0	0
-2.0587	-11.99	4.4777	10.384	0	0	0	0
-2.0475	-12.013	4.5081	10.375	0	0	0	0
-2.036	-12.034	4.5518	10.355	0	0	0	0
-2.0241	-12.051	4.608	10.322	0	0	0	0
-2.0103	-12.063	4.6739	10.277	0	0	0	0
-1.9942	-12.07	4.7456	10.225	0	0	0	0
-1.976	-12.076	4.8185	10.17	0	0	0	0
-1.9571	-12.081	4.8891	10.115	0	0	0	0
-1.9383	-12.085	4.9548	10.061	0	0	0	0
-1.9205	-12.09	5.0135	10.007	0	0	0	0
-1.9051	-12.093	5.0637	9.9574	0	0	0	0
-1.8942	-12.094	5.105	9.9171	0	0	0	0
-1.8905	-12.089	5.1387	9.891	0	0	0	0
-1.8978	-12.073	5.1663	9.8811	0	0	0	0
-1.9207	-12.042	5.1888	9.8875	0	0	0	0
-1.9628	-11.991	5.2072	9.9093	0	0	0	0
-2.0253	-11.92	5.2227	9.9436	0	0	0	0
-2.1058	-11.833	5.2362	9.9838	0	0	0	0
-2.1992	-11.737	5.2469	10.02	0	0	0	0
-2.2992	-11.641	5.2526	10.044	0	0	0	0
-2.4006	-11.549	5.2509	10.054	0	0	0	0
-2.5007	-11.463	5.24	10.059	0	0	0	0
-2.5994	-11.385	5.2194	10.069	0	0	0	0
-2.6998	-11.312	5.1896	10.092	0	0	0	0
-2.8064	-11.243	5.1526	10.129	0	0	0	0
-2.9225	-11.173	5.1115	10.173	0	0	0	0
-3.0495	-11.1	5.07	10.216	0	0	0	0
-3.1856	-11.017	5.0306	10.258	0	0	0	0
-3.3257	-10.921	4.9946	10.299	0	0	0	0
-3.4611	-10.81	4.9615	10.349	0	0	0	0
-3.5809	-10.685	4.93	10.419	0	0	0	0
-3.6736	-10.552	4.8985	10.518	0	0	0	0
-3.7277	-10.425	4.8643	10.652	0	0	0	0
