## Supplementary material for "How to control unpredictable others in court-net sports": International match data: n1_2_3.txt

-1.1212	-11.752	3.6282	12.85	0	0	-1.0906	-11.726
-1.0756	-11.772	3.5982	12.869	0	0	0	0
-1.0501	-11.77	3.5732	12.877	0	0	0	0
-1.0406	-11.749	3.5519	12.875	0	0	0	0
-1.0442	-11.712	3.5338	12.862	0	0	0	0
-1.0587	-11.663	3.5183	12.838	0	0	0	0
-1.0817	-11.606	3.5051	12.804	0	0	0	0
-1.1107	-11.549	3.4944	12.76	0	0	0	0
-1.1428	-11.499	3.4864	12.714	0	0	0	0
-1.1754	-11.463	3.4806	12.671	0	0	0	0
-1.2062	-11.444	3.4755	12.639	0	0	0	0
-1.2334	-11.44	3.4697	12.617	0	0	0	0
-1.256	-11.448	3.4618	12.606	0	0	0	0
-1.2747	-11.46	3.4515	12.602	0	0	0	0
-1.2906	-11.473	3.4396	12.603	3.4406	12.593	0	0
-1.3046	-11.485	3.4283	12.607	0	0	0	0
-1.3173	-11.501	3.4212	12.612	0	0	0	0
-1.3292	-11.523	3.4228	12.616	0	0	0	0
-1.341	-11.556	3.4374	12.619	0	0	0	0
-1.3535	-11.6	3.4668	12.619	0	0	0	0
-1.3664	-11.654	3.5084	12.613	0	0	0	0
-1.3789	-11.714	3.5558	12.6	0	0	0	0
-1.3898	-11.774	3.6024	12.576	0	0	0	0
-1.3984	-11.833	3.6438	12.541	0	0	0	0
-1.404	-11.891	3.6786	12.496	0	0	0	0
-1.4066	-11.95	3.7069	12.443	0	0	0	0
-1.4071	-12.012	3.7296	12.391	0	0	0	0
-1.4067	-12.076	3.748	12.343	0	0	0	0
-1.4068	-12.138	3.7632	12.303	0	0	0	0
-1.4084	-12.192	3.7761	12.273	0	0	0	0
-1.4117	-12.237	3.7867	12.256	0	0	0	0
-1.4165	-12.274	3.7945	12.254	0	0	0	0
-1.4226	-12.305	3.7993	12.263	0	0	0	0
-1.4303	-12.333	3.8012	12.274	0	0	0	0
-1.4393	-12.359	3.8006	12.277	0	0	0	0
-1.4486	-12.382	3.7989	12.265	0	0	0	0
-1.4586	-12.401	3.7979	12.239	0	0	0	0
-1.4708	-12.414	3.8001	12.204	0	0	0	0
-1.4879	-12.421	3.8086	12.167	0	0	3.7808	12.044
-1.5115	-12.423	3.826	12.132	0	0	0	0
-1.5419	-12.422	3.8533	12.099	0	0	0	0
-1.5764	-12.418	3.8897	12.063	0	0	0	0
-1.6112	-12.414	3.9322	12.021	0	0	0	0
-1.6423	-12.409	3.9781	11.968	0	0	0	0
-1.6675	-12.405	4.0245	11.908	0	0	0	0
-1.687	-12.403	4.0686	11.844	0	0	0	0
-1.7035	-12.401	4.1081	11.78	0	0	0	0
-1.7217	-12.399	4.1419	11.722	0	0	0	0
-1.7469	-12.399	4.1698	11.669	0	0	0	0
-1.7836	-12.398	4.1919	11.624	0	0	0	0
-1.8345	-12.398	4.2095	11.59	0	0	0	0
-1.9	-12.397	4.2247	11.569	0	0	0	0
-1.9781	-12.396	4.2394	11.564	0	0	0	0
-2.0653	-12.392	4.254	11.576	0	0	0	0
-2.1564	-12.385	4.2659	11.603	0	0	0	0
-2.2461	-12.374	4.2701	11.634	0	0	0	0
-2.3295	-12.361	4.261	11.66	0	0	0	0
-2.4037	-12.348	4.2337	11.676	0	0	0	0
-2.4681	-12.336	4.1859	11.684	0	0	0	0
-2.5248	-12.322	4.1176	11.691	0	0	0	0
-2.5786	-12.304	4.0317	11.708	-2.5592	-12.351	0	0
-2.6358	-12.281	3.9326	11.749	0	0	0	0
-2.7028	-12.251	3.8246	11.824	0	0	0	0
-2.7834	-12.219	3.7105	11.932	0	0	0	0
-2.8781	-12.188	3.5926	12.06	0	0	0	0
-2.983	-12.162	3.4743	12.185	0	0	0	0
-3.092	-12.144	3.3595	12.287	0	0	0	0
-3.1983	-12.132	3.2527	12.348	0	0	0	0
-3.2965	-12.126	3.1578	12.366	0	0	0	0
-3.3833	-12.123	3.0779	12.352	0	0	0	0
-3.4571	-12.118	3.0143	12.325	0	0	0	0
-3.5181	-12.108	2.9658	12.302	0	0	0	0
-3.5674	-12.092	2.9287	12.297	0	0	0	0
-3.6073	-12.072	2.898	12.317	0	0	0	0
-3.641	-12.049	2.8686	12.362	0	0	0	0
-3.6725	-12.022	2.8367	12.425	0	0	0	0
-3.705	-11.99	2.8001	12.495	0	0	0	0
-3.7395	-11.955	2.7585	12.562	0	0	0	0
-3.7755	-11.918	2.7132	12.622	0	0	0	0
-3.8123	-11.883	2.6651	12.676	0	0	-3.82	-11.791
-3.8507	-11.855	2.6153	12.728	0	0	0	0
-3.8921	-11.837	2.5657	12.78	0	0	0	0
-3.9362	-11.832	2.5176	12.83	0	0	0	0
-3.9808	-11.839	2.4715	12.87	0	0	0	0
-4.0226	-11.86	2.4274	12.895	0	0	0	0
-4.0586	-11.893	2.3859	12.903	0	0	0	0
-4.0873	-11.935	2.3486	12.892	0	0	0	0
-4.1081	-11.982	2.3178	12.864	0	0	0	0
-4.1223	-12.035	2.2951	12.823	0	0	0	0
-4.1325	-12.089	2.2804	12.778	0	0	0	0
-4.1417	-12.14	2.2715	12.737	0	0	0	0
-4.1525	-12.184	2.266	12.709	0	0	0	0
-4.166	-12.219	2.2616	12.697	0	0	0	0
-4.1819	-12.249	2.2568	12.7	0	0	0	0
-4.198	-12.275	2.2513	12.715	0	0	0	0
-4.211	-12.3	2.2464	12.734	0	0	0	0
-4.2174	-12.325	2.2452	12.75	0	0	0	0
-4.2135	-12.349	2.2525	12.754	0	0	0	0
-4.1955	-12.37	2.2734	12.746	0	0	0	0
-4.16	-12.386	2.3124	12.732	0	0	0	0
-4.104	-12.399	2.3715	12.717	0	0	0	0
-4.0262	-12.409	2.4495	12.706	0	0	0	0
-3.9282	-12.42	2.5427	12.695	0	0	0	0
-3.8153	-12.431	2.6469	12.681	0	0	0	0
-3.6937	-12.443	2.7582	12.654	0	0	0	0
-3.5695	-12.457	2.874	12.605	0	0	0	0
-3.4484	-12.473	2.9938	12.525	0	0	0	0
-3.3356	-12.489	3.1198	12.407	0	0	0	0
-3.2346	-12.503	3.2543	12.253	0	0	0	0
-3.147	-12.515	3.3977	12.078	0	0	0	0
-3.0719	-12.521	3.5478	11.905	0	0	0	0
-3.0062	-12.521	3.7007	11.759	0	0	0	0
-2.9449	-12.514	3.8532	11.66	0	0	0	0
-2.8822	-12.498	4.0035	11.616	0	0	0	0
-2.8129	-12.473	4.1502	11.618	0	0	0	0
-2.7339	-12.438	4.2919	11.646	4.2653	11.531	0	0
-2.6452	-12.397	4.4271	11.677	0	0	0	0
-2.5496	-12.354	4.554	11.695	0	0	0	0
-2.4516	-12.314	4.67	11.686	0	0	0	0
-2.3561	-12.278	4.7726	11.647	0	0	0	0
-2.268	-12.246	4.8598	11.584	0	0	0	0
-2.1916	-12.218	4.9316	11.508	0	0	0	0
-2.1298	-12.192	4.9896	11.432	0	0	0	0
-2.0838	-12.168	5.036	11.368	0	0	0	0
-2.0521	-12.147	5.0731	11.321	0	0	0	0
-2.0313	-12.127	5.1038	11.291	0	0	0	0
-2.0164	-12.109	5.1306	11.276	0	0	0	0
-2.0034	-12.091	5.1562	11.27	0	0	0	0
-1.9897	-12.072	5.1833	11.271	0	0	0	0
-1.9743	-12.053	5.2153	11.275	0	0	0	0
-1.9574	-12.036	5.2555	11.28	0	0	5.1888	11.225
-1.9394	-12.023	5.306	11.284	0	0	0	0
-1.9216	-12.015	5.3659	11.286	0	0	0	0
-1.9055	-12.012	5.4318	11.284	0	0	0	0
-1.892	-12.014	5.4998	11.274	0	0	0	0
-1.8808	-12.021	5.5672	11.252	0	0	0	0
-1.8711	-12.033	5.6321	11.214	0	0	0	0
-1.8623	-12.049	5.6928	11.157	0	0	0	0
-1.8544	-12.068	5.7482	11.084	0	0	0	0
-1.847	-12.086	5.7998	11.001	0	0	0	0
-1.8387	-12.098	5.8512	10.924	0	0	0	0
-1.8261	-12.102	5.9063	10.862	0	0	0	0
-1.8036	-12.099	5.9676	10.819	0	0	0	0
-1.7648	-12.093	6.0359	10.799	0	0	0	0
-1.7045	-12.092	6.11	10.803	0	0	0	0
-1.6204	-12.102	6.1857	10.829	0	0	0	0
-1.5145	-12.131	6.2575	10.869	0	0	0	0
-1.3917	-12.18	6.3202	10.912	0	0	0	0
-1.2579	-12.251	6.3699	10.949	0	0	0	0
-1.1183	-12.34	6.4038	10.976	0	0	0	0
-0.97636	-12.445	6.4204	10.992	0	0	0	0
-0.83471	-12.56	6.4186	10.998	0	0	0	0
-0.69436	-12.684	6.3973	10.99	0	0	0	0
-0.55404	-12.812	6.3562	10.967	0	0	0	0
-0.41067	-12.94	6.2952	10.925	0	0	0	0
-0.26228	-13.061	6.2148	10.863	0	0	0	0
-0.11056	-13.167	6.1169	10.785	0	0	0	0
0.040122	-13.253	6.0059	10.703	0	0	0	0
0.18596	-13.314	5.8881	10.633	0.17569	-13.294	0	0
0.32502	-13.352	5.7695	10.589	0	0	0	0
0.4561	-13.371	5.6549	10.578	0	0	0	0
0.57789	-13.378	5.5478	10.6	0	0	0	0
0.68899	-13.379	5.4501	10.648	0	0	0	0
0.78792	-13.375	5.3614	10.707	0	0	0	0
0.8736	-13.369	5.2789	10.765	0	0	0.9037	-13.247
0.94598	-13.364	5.1986	10.815	0	0	0	0
1.0063	-13.359	5.1157	10.856	0	0	0	0
1.057	-13.353	5.0253	10.895	0	0	0	0
1.1012	-13.345	4.9233	10.939	0	0	0	0
1.1422	-13.333	4.8086	10.992	0	0	0	0
1.1825	-13.316	4.6831	11.053	0	0	0	0
1.2234	-13.294	4.5509	11.118	0	0	0	0
1.2663	-13.272	4.4157	11.186	0	0	0	0
1.3125	-13.254	4.2797	11.253	0	0	0	0
1.3616	-13.248	4.1426	11.311	0	0	0	0
1.4123	-13.262	4.0025	11.356	0	0	0	0
1.4627	-13.299	3.8582	11.389	0	0	0	0
1.5109	-13.356	3.7108	11.419	0	0	0	0
1.555	-13.426	3.5629	11.454	0	0	0	0
1.5936	-13.497	3.4176	11.501	0	0	0	0
1.6263	-13.559	3.2761	11.561	0	0	0	0
1.6535	-13.607	3.1371	11.629	0	0	0	0
1.6758	-13.639	2.9968	11.709	0	0	0	0
1.6925	-13.654	2.8507	11.805	0	0	0	0
1.7015	-13.651	2.695	11.923	0	0	0	0
1.7008	-13.632	2.5293	12.059	0	0	0	0
1.6892	-13.598	2.3562	12.2	0	0	0	0
1.6654	-13.551	2.1792	12.335	0	0	0	0
1.6285	-13.495	2.0008	12.46	0	0	0	0
1.5774	-13.433	1.8217	12.579	0	0	0	0
1.5117	-13.366	1.6409	12.694	0	0	0	0
1.4321	-13.292	1.4574	12.804	0	0	0	0
1.34	-13.209	1.2711	12.901	0	0	0	0
1.238	-13.12	1.083	12.972	0	0	0	0
1.1299	-13.031	0.8945	13.004	0	0	0	0
1.0197	-12.951	0.70631	12.994	0	0	0	0
0.91125	-12.889	0.51953	12.954	0	0	0	0
0.80823	-12.846	0.33646	12.906	0	0	0	0
0.71406	-12.819	0.15976	12.87	0.19381	12.739	0	0
0.63144	-12.805	-0.008439	12.855	0	0	0	0
0.562	-12.797	-0.16616	12.866	0	0	0	0
0.50625	-12.795	-0.31127	12.898	0	0	0	0
0.46331	-12.797	-0.44191	12.94	0	0	0	0
0.43117	-12.804	-0.55753	12.983	0	0	0	0
0.40758	-12.814	-0.6598	13.019	0	0	0	0
0.39082	-12.823	-0.75238	13.045	0	0	0	0
0.37927	-12.828	-0.83973	13.063	0	0	0	0
0.37037	-12.826	-0.92623	13.079	0	0	0	0
0.36101	-12.819	-1.0155	13.099	0	0	0	0
0.3484	-12.805	-1.1097	13.13	0	0	-1.0361	13.05
0.33054	-12.787	-1.2087	13.178	0	0	0	0
0.30637	-12.769	-1.3109	13.243	0	0	0	0
0.27641	-12.757	-1.4154	13.323	0	0	0	0
0.24291	-12.754	-1.5212	13.408	0	0	0	0
0.20919	-12.761	-1.6265	13.487	0	0	0	0
0.17837	-12.774	-1.728	13.552	0	0	0	0
0.15189	-12.789	-1.8227	13.599	0	0	0	0
0.12918	-12.801	-1.9084	13.632	0	0	0	0
0.10844	-12.805	-1.9842	13.659	0	0	0	0
0.087851	-12.802	-2.0504	13.686	0	0	0	0
0.066937	-12.79	-2.1088	13.724	0	0	0	0
0.047828	-12.77	-2.162	13.776	0	0	0	0
0.035315	-12.744	-2.2135	13.842	0	0	0	0
0.035414	-12.714	-2.2662	13.913	0	0	0	0
0.053466	-12.684	-2.3213	13.973	0	0	0	0
0.093114	-12.651	-2.3778	14.008	0	0	0	0
0.15635	-12.616	-2.4336	14.014	0	0	0	0
0.24349	-12.581	-2.4862	13.997	0	0	0	0
0.35243	-12.553	-2.5325	13.971	0	0	0	0
0.47851	-12.535	-2.5681	13.947	0	0	0	0
0.61584	-12.524	-2.5877	13.929	0	0	0	0
0.75884	-12.516	-2.5871	13.922	0	0	0	0
0.90268	-12.506	-2.5638	13.922	0	0	0	0
1.0433	-12.494	-2.5186	13.929	0	0	0	0
1.1786	-12.482	-2.4544	13.936	0	0	0	0
1.3095	-12.474	-2.3753	13.936	0	0	0	0
1.4388	-12.472	-2.2856	13.926	0	0	0	0
1.569	-12.477	-2.1884	13.904	0	0	0	0
1.702	-12.489	-2.0855	13.871	0	0	0	0
1.8383	-12.509	-1.9781	13.831	0	0	0	0
1.9775	-12.536	-1.868	13.788	0	0	0	0
2.117	-12.571	-1.7578	13.748	0	0	0	0
2.2525	-12.611	-1.6513	13.713	0	0	0	0
2.3789	-12.653	-1.553	13.682	0	0	0	0
2.492	-12.691	-1.4658	13.655	0	0	0	0
2.5906	-12.724	-1.3907	13.634	0	0	0	0
2.6782	-12.749	-1.3277	13.62	2.6676	-12.727	0	0
2.7617	-12.769	-1.2763	13.61	0	0	0	0
2.8479	-12.787	-1.2348	13.605	0	0	0	0
2.9409	-12.807	-1.1997	13.601	0	0	0	0
3.0414	-12.83	-1.1671	13.599	0	0	0	0
3.1489	-12.853	-1.1337	13.599	0	0	0	0
3.2628	-12.876	-1.0969	13.601	0	0	3.2707	-12.865
3.3834	-12.893	-1.0546	13.608	0	0	0	0
3.5123	-12.905	-1.0066	13.621	0	0	0	0
3.6498	-12.908	-0.9542	13.642	0	0	0	0
3.7943	-12.903	-0.89979	13.671	0	0	0	0
3.9417	-12.89	-0.84657	13.706	0	0	0	0
4.0879	-12.87	-0.79754	13.742	0	0	0	0
4.2287	-12.843	-0.75471	13.777	0	0	0	0
4.3605	-12.811	-0.71871	13.806	0	0	0	0
4.48	-12.776	-0.68899	13.828	0	0	0	0
4.5848	-12.743	-0.66444	13.842	0	0	0	0
4.6729	-12.715	-0.64379	13.85	0	0	0	0
4.7439	-12.694	-0.62584	13.852	0	0	0	0
4.8	-12.678	-0.61031	13.853	0	0	0	0
4.8452	-12.663	-0.59892	13.852	0	0	0	0
4.8842	-12.648	-0.59568	13.852	0	0	0	0
4.9228	-12.63	-0.60594	13.852	0	0	0	0
4.9661	-12.609	-0.6347	13.853	0	0	0	0
5.0174	-12.585	-0.68532	13.853	0	0	0	0
5.0777	-12.563	-0.75913	13.851	0	0	0	0
5.1451	-12.547	-0.85566	13.844	0	0	0	0
5.2159	-12.541	-0.97216	13.831	0	0	0	0
5.2855	-12.543	-1.1024	13.81	0	0	0	0
5.3492	-12.551	-1.2372	13.784	0	0	0	0
5.4038	-12.561	-1.368	13.759	0	0	0	0
5.4479	-12.57	-1.4897	13.746	0	0	0	0
5.4826	-12.578	-1.6017	13.763	0	0	0	0
5.5096	-12.584	-1.7071	13.819	0	0	0	0
5.5299	-12.588	-1.8112	13.916	0	0	0	0
5.5411	-12.59	-1.919	14.041	0	0	0	0
5.5362	-12.59	-2.0327	14.172	0	0	0	0
5.503	-12.586	-2.1501	14.285	0	0	0	0
5.4251	-12.576	-2.2662	14.361	0	0	0	0
5.2845	-12.558	-2.3742	14.388	0	0	0	0
