## Supplementary material for "How to control unpredictable others in court-net sports": International match data: n1_2_4.txt

0.61434	-11.913	-2.7337	12.025	0	0	0.53891	-11.886
0.52364	-11.875	-2.7414	11.885	0	0	0	0
0.47416	-11.835	-2.7433	11.782	0	0	0	0
0.45123	-11.795	-2.7395	11.705	0	0	0	0
0.44282	-11.76	-2.7308	11.639	0	0	0	0
0.43955	-11.733	-2.718	11.568	0	0	0	0
0.434	-11.717	-2.7019	11.48	0	0	0	0
0.42034	-11.708	-2.6845	11.373	0	0	0	0
0.39472	-11.703	-2.6688	11.256	0	0	0	0
0.35594	-11.699	-2.6582	11.145	0	0	0	0
0.3057	-11.697	-2.6557	11.053	0	0	0	0
0.24779	-11.697	-2.6639	10.99	0	0	0	0
0.18692	-11.7	-2.684	10.955	0	0	0	0
0.1277	-11.709	-2.7164	10.946	0	0	0	0
0.074365	-11.728	-2.7592	10.953	0	0	0	0
0.030331	-11.76	-2.809	10.967	0	0	0	0
-0.003045	-11.807	-2.8618	10.978	0	0	0	0
-0.026899	-11.866	-2.9134	10.982	0	0	0	0
-0.043516	-11.929	-2.9606	10.973	-2.9668	10.955	0	0
-0.054899	-11.992	-3.0004	10.951	0	0	0	0
-0.062515	-12.049	-3.0314	10.918	0	0	0	0
-0.067584	-12.1	-3.0536	10.879	0	0	0	0
-0.071227	-12.148	-3.069	10.842	0	0	0	0
-0.074386	-12.198	-3.0804	10.812	0	0	0	0
-0.077589	-12.254	-3.0898	10.792	0	0	0	0
-0.080803	-12.315	-3.0982	10.778	0	0	0	0
-0.08368	-12.375	-3.1068	10.771	0	0	0	0
-0.085964	-12.425	-3.1162	10.767	0	0	0	0
-0.087585	-12.465	-3.126	10.766	0	0	0	0
-0.088474	-12.495	-3.1349	10.767	0	0	0	0
-0.088409	-12.522	-3.142	10.772	0	0	0	0
-0.086945	-12.55	-3.1475	10.784	0	0	-3.1406	10.725
-0.083443	-12.582	-3.1515	10.808	0	0	0	0
-0.077173	-12.618	-3.1542	10.844	0	0	0	0
-0.067479	-12.652	-3.1542	10.891	0	0	0	0
-0.054092	-12.683	-3.1495	10.938	0	0	0	0
-0.037588	-12.709	-3.1384	10.977	0	0	0	0
-0.019606	-12.728	-3.121	11.002	0	0	0	0
-0.002545	-12.741	-3.0994	11.012	0	0	0	0
0.010949	-12.75	-3.077	11.006	0	0	0	0
0.018223	-12.756	-3.0567	10.987	0	0	0	0
0.016393	-12.761	-3.0396	10.955	0	0	0	0
0.002051	-12.764	-3.024	10.916	0	0	0	0
-0.028461	-12.766	-3.0058	10.877	0	0	0	0
-0.078011	-12.763	-2.9796	10.847	0	0	0	0
-0.14759	-12.754	-2.9408	10.834	0	0	0	0
-0.23597	-12.738	-2.8875	10.84	0	0	0	0
-0.33982	-12.715	-2.8203	10.862	0	0	0	0
-0.4539	-12.687	-2.7412	10.891	0	0	0	0
-0.57187	-12.656	-2.6532	10.918	0	0	0	0
-0.68734	-12.624	-2.5596	10.936	0	0	0	0
-0.79439	-12.592	-2.4636	10.942	0	0	0	0
-0.888	-12.558	-2.3682	10.946	-0.92361	-12.535	0	0
-0.96484	-12.523	-2.2756	10.962	0	0	0	0
-1.0239	-12.49	-2.1863	11.009	0	0	0	0
-1.0665	-12.463	-2.098	11.091	0	0	0	0
-1.0951	-12.443	-2.0074	11.2	0	0	0	0
-1.1125	-12.434	-1.9127	11.317	0	0	0	0
-1.1214	-12.433	-1.8148	11.421	0	0	0	0
-1.1245	-12.438	-1.7153	11.5	0	0	0	0
-1.1243	-12.443	-1.616	11.552	0	0	0	0
-1.1225	-12.449	-1.5179	11.582	0	0	0	0
-1.1204	-12.453	-1.4228	11.596	0	0	0	0
-1.1187	-12.456	-1.3336	11.6	0	0	0	0
-1.1176	-12.458	-1.2527	11.603	0	0	0	0
-1.1171	-12.459	-1.1813	11.614	0	0	0	0
-1.117	-12.459	-1.1192	11.644	0	0	0	0
-1.1171	-12.46	-1.0642	11.705	0	0	0	0
-1.1167	-12.46	-1.0131	11.804	0	0	-1.1144	-12.401
-1.1153	-12.46	-0.96332	11.94	0	0	0	0
-1.1123	-12.46	-0.91351	12.102	0	0	0	0
-1.1072	-12.459	-0.86406	12.275	0	0	0	0
-1.0996	-12.457	-0.81619	12.439	0	0	0	0
-1.09	-12.453	-0.77129	12.579	0	0	0	0
-1.0791	-12.446	-0.73062	12.687	0	0	0	0
-1.068	-12.437	-0.69501	12.76	0	0	0	0
-1.0577	-12.426	-0.66419	12.798	0	0	0	0
-1.0484	-12.415	-0.63658	12.81	0	0	0	0
-1.0397	-12.406	-0.60961	12.806	0	0	0	0
-1.0304	-12.399	-0.57937	12.795	0	0	0	0
-1.0189	-12.394	-0.54	12.788	0	0	0	0
-1.0044	-12.393	-0.48485	12.794	0	0	0	0
-0.98721	-12.396	-0.40925	12.811	0	0	0	0
-0.96858	-12.405	-0.31329	12.838	0	0	0	0
-0.94993	-12.417	-0.20252	12.87	0	0	0	0
-0.93265	-12.429	-0.08559	12.899	0	0	0	0
-0.91797	-12.442	0.028968	12.914	0	0	0	0
-0.90718	-12.456	0.13466	12.906	0	0	0	0
-0.90183	-12.473	0.22763	12.88	0	0	0	0
-0.90355	-12.497	0.30697	12.844	0	0	0	0
-0.91378	-12.529	0.37422	12.809	0.35879	12.716	0	0
-0.93341	-12.569	0.43242	12.781	0	0	0	0
-0.96261	-12.613	0.48534	12.76	0	0	0	0
-1.0005	-12.658	0.53702	12.747	0	0	0	0
-1.045	-12.701	0.59056	12.741	0	0	0	0
-1.093	-12.743	0.64716	12.742	0	0	0	0
-1.1409	-12.784	0.7062	12.752	0	0	0	0
-1.186	-12.826	0.76569	12.772	0	0	0	0
-1.227	-12.868	0.82205	12.804	0	0	0	0
-1.2628	-12.906	0.87045	12.844	0	0	0	0
-1.293	-12.936	0.90689	12.89	0	0	0	0
-1.3176	-12.956	0.93034	12.932	0	0	0	0
-1.3372	-12.968	0.94255	12.966	0	0	0	0
-1.3526	-12.974	0.94667	12.988	0	0	0	0
-1.3654	-12.977	0.94614	13.001	0	0	0	0
-1.3779	-12.98	0.9443	13.005	0	0	0	0
-1.3925	-12.983	0.94423	13.001	0	0	0	0
-1.4109	-12.987	0.9488	12.988	0	0	0	0
-1.4344	-12.993	0.96058	12.966	0	0	0.93704	12.945
-1.4631	-12.997	0.98151	12.935	0	0	0	0
-1.4961	-13.002	1.0126	12.897	0	0	0	0
-1.5304	-13.008	1.0538	12.858	0	0	0	0
-1.563	-13.018	1.1042	12.824	0	0	0	0
-1.5911	-13.028	1.1633	12.798	0	0	0	0
-1.6134	-13.038	1.2302	12.777	0	0	0	0
-1.6301	-13.045	1.3031	12.757	0	0	0	0
-1.6432	-13.048	1.3782	12.739	0	0	0	0
-1.6558	-13.048	1.4513	12.724	0	0	0	0
-1.6711	-13.045	1.5191	12.713	0	0	0	0
-1.6914	-13.042	1.5798	12.705	0	0	0	0
-1.7172	-13.04	1.6324	12.7	0	0	0	0
-1.7468	-13.041	1.6767	12.697	0	0	0	0
-1.7775	-13.047	1.715	12.695	0	0	0	0
-1.8063	-13.056	1.7509	12.692	0	0	0	0
-1.8309	-13.068	1.788	12.689	0	0	0	0
-1.8508	-13.082	1.8295	12.684	0	0	0	0
-1.867	-13.097	1.8759	12.678	0	0	0	0
-1.8804	-13.113	1.9248	12.673	0	0	0	0
-1.8921	-13.13	1.9713	12.671	0	0	0	0
-1.9038	-13.148	2.01	12.674	0	0	0	0
-1.9189	-13.165	2.0365	12.688	0	0	0	0
-1.9419	-13.179	2.0476	12.716	0	0	0	0
-1.9772	-13.187	2.0417	12.761	-1.9191	-13.214	0	0
-2.0278	-13.185	2.0192	12.824	0	0	0	0
-2.094	-13.174	1.9825	12.899	0	0	0	0
-2.1738	-13.152	1.9355	12.973	0	0	0	0
-2.2633	-13.124	1.883	13.034	0	0	0	0
-2.357	-13.091	1.8294	13.072	0	0	0	0
-2.4488	-13.057	1.7786	13.084	0	0	0	0
-2.5333	-13.022	1.7327	13.077	0	0	0	0
-2.607	-12.988	1.6911	13.062	0	0	0	0
-2.668	-12.957	1.6521	13.044	0	0	0	0
-2.7155	-12.93	1.6147	13.027	0	0	0	0
-2.7502	-12.909	1.5791	13.009	0	0	0	0
-2.7746	-12.895	1.546	12.992	0	0	0	0
-2.7926	-12.886	1.5159	12.979	0	0	0	0
-2.8074	-12.882	1.4893	12.97	0	0	0	0
-2.8208	-12.88	1.4665	12.965	0	0	0	0
-2.8331	-12.88	1.4469	12.963	0	0	0	0
-2.8441	-12.881	1.4296	12.963	0	0	0	0
-2.8545	-12.882	1.4131	12.964	0	0	0	0
-2.8662	-12.882	1.3967	12.965	0	0	0	0
-2.8814	-12.881	1.3801	12.967	0	0	-2.854	-12.839
-2.9019	-12.879	1.3633	12.969	0	0	0	0
-2.9282	-12.874	1.3462	12.97	0	0	0	0
-2.9588	-12.868	1.3283	12.972	0	0	0	0
-2.9907	-12.865	1.3094	12.973	0	0	0	0
-3.0204	-12.867	1.2897	12.974	0	0	0	0
-3.0446	-12.879	1.2693	12.975	0	0	0	0
-3.0607	-12.904	1.2482	12.976	0	0	0	0
-3.0677	-12.942	1.2268	12.977	0	0	0	0
-3.0665	-12.987	1.2065	12.978	0	0	0	0
-3.0595	-13.033	1.1886	12.978	0	0	0	0
-3.049	-13.072	1.1748	12.977	0	0	0	0
-3.0372	-13.102	1.1659	12.976	0	0	0	0
-3.0253	-13.123	1.1634	12.973	0	0	0	0
-3.0136	-13.137	1.1701	12.97	0	0	0	0
-3.0014	-13.148	1.1895	12.968	0	0	0	0
-2.9868	-13.155	1.2259	12.967	0	0	0	0
-2.967	-13.161	1.2827	12.97	0	0	0	0
-2.939	-13.166	1.3611	12.979	0	0	0	0
-2.8994	-13.17	1.4595	12.992	0	0	0	0
-2.8447	-13.174	1.5733	13.005	0	0	0	0
-2.7732	-13.176	1.6964	13.019	0	0	0	0
-2.6859	-13.177	1.8226	13.036	0	0	0	0
-2.5871	-13.174	1.948	13.054	0	0	0	0
-2.4828	-13.168	2.071	13.067	0	0	0	0
-2.3785	-13.16	2.1921	13.072	0	0	0	0
-2.278	-13.15	2.3125	13.074	0	0	0	0
-2.1833	-13.141	2.4314	13.085	0	0	0	0
-2.0956	-13.13	2.5462	13.11	0	0	0	0
-2.0149	-13.116	2.653	13.143	0	0	0	0
-1.9398	-13.097	2.7491	13.176	0	0	0	0
-1.8686	-13.07	2.8334	13.205	0	0	0	0
-1.7999	-13.039	2.9074	13.228	2.8726	13.107	0	0
-1.733	-13.005	2.974	13.252	0	0	0	0
-1.6676	-12.973	3.0366	13.278	0	0	0	0
-1.6036	-12.945	3.0975	13.303	0	0	0	0
-1.5419	-12.923	3.1595	13.322	0	0	0	0
-1.4837	-12.905	3.2254	13.327	0	0	0	0
-1.4306	-12.893	3.2972	13.319	0	0	0	0
-1.3841	-12.89	3.3747	13.296	0	0	0	0
-1.3455	-12.899	3.4551	13.255	0	0	0	0
-1.3154	-12.917	3.534	13.198	0	0	0	0
-1.294	-12.937	3.607	13.134	0	0	0	0
-1.2806	-12.955	3.6715	13.076	0	0	0	0
-1.2738	-12.965	3.7263	13.04	0	0	0	0
-1.2721	-12.966	3.7714	13.028	0	0	0	0
-1.2746	-12.957	3.8071	13.031	0	0	0	0
-1.2813	-12.937	3.835	13.037	0	0	0	0
-1.2924	-12.909	3.8574	13.039	0	0	0	0
-1.3085	-12.876	3.8774	13.042	0	0	0	0
-1.3295	-12.844	3.8981	13.047	0	0	0	0
-1.355	-12.821	3.9231	13.057	0	0	3.912	13.053
-1.3839	-12.811	3.9564	13.069	0	0	0	0
-1.4149	-12.814	4.0003	13.087	0	0	0	0
-1.4459	-12.83	4.0549	13.112	0	0	0	0
-1.4744	-12.857	4.1179	13.144	0	0	0	0
-1.4985	-12.887	4.1855	13.176	0	0	0	0
-1.5173	-12.915	4.254	13.204	0	0	0	0
-1.5309	-12.936	4.3216	13.224	0	0	0	0
-1.5401	-12.949	4.3879	13.232	0	0	0	0
-1.5475	-12.955	4.4527	13.228	0	0	0	0
-1.5567	-12.956	4.5156	13.21	0	0	0	0
-1.5722	-12.951	4.5766	13.182	0	0	0	0
-1.5986	-12.941	4.6361	13.147	0	0	0	0
-1.6395	-12.926	4.6946	13.109	0	0	0	0
-1.6963	-12.907	4.7531	13.07	0	0	0	0
-1.7676	-12.885	4.8121	13.03	0	0	0	0
-1.8495	-12.862	4.8711	12.987	0	0	0	0
-1.9363	-12.837	4.9277	12.944	0	0	0	0
-2.0229	-12.811	4.9782	12.905	0	0	0	0
-2.1062	-12.784	5.019	12.877	0	0	0	0
-2.1857	-12.756	5.0469	12.863	0	0	0	0
-2.2634	-12.729	5.0582	12.86	0	0	0	0
-2.3427	-12.704	5.0487	12.861	-2.3379	-12.658	0	0
-2.4268	-12.683	5.0149	12.858	0	0	0	0
-2.5185	-12.666	4.9558	12.85	0	0	0	0
-2.6188	-12.656	4.8736	12.843	0	0	0	0
-2.726	-12.653	4.7733	12.844	0	0	0	0
-2.8361	-12.659	4.6597	12.859	0	0	0	0
-2.9439	-12.672	4.537	12.888	0	0	0	0
-3.0441	-12.688	4.4088	12.926	0	0	0	0
-3.1328	-12.704	4.2782	12.964	0	0	0	0
-3.2079	-12.716	4.1487	12.992	0	0	0	0
-3.2691	-12.721	4.0239	13	0	0	0	0
-3.3178	-12.718	3.9074	12.987	0	0	0	0
-3.3558	-12.709	3.8013	12.959	0	0	0	0
-3.386	-12.697	3.7057	12.926	0	0	0	0
-3.4125	-12.683	3.6176	12.894	0	0	0	0
-3.4406	-12.671	3.5328	12.865	0	0	0	0
-3.4744	-12.659	3.4468	12.839	0	0	-3.422	-12.674
-3.5158	-12.644	3.3565	12.815	0	0	0	0
-3.5637	-12.626	3.2598	12.793	0	0	0	0
-3.6148	-12.61	3.1558	12.771	0	0	0	0
-3.6653	-12.599	3.0451	12.746	0	0	0	0
-3.7127	-12.599	2.9296	12.72	0	0	0	0
-3.7554	-12.609	2.812	12.694	0	0	0	0
-3.7932	-12.628	2.6962	12.673	0	0	0	0
-3.8264	-12.651	2.5861	12.656	0	0	0	0
-3.8549	-12.678	2.4847	12.642	0	0	0	0
-3.8788	-12.712	2.3932	12.627	0	0	0	0
-3.8988	-12.754	2.311	12.612	0	0	0	0
-3.9169	-12.809	2.2366	12.598	0	0	0	0
-3.9342	-12.879	2.1693	12.591	0	0	0	0
-3.9512	-12.963	2.1092	12.596	0	0	0	0
-3.9679	-13.055	2.0562	12.609	0	0	0	0
-3.9847	-13.145	2.0106	12.625	0	0	0	0
-4.0021	-13.221	1.9722	12.64	0	0	0	0
-4.0186	-13.274	1.9415	12.656	0	0	0	0
-4.0304	-13.3	1.9189	12.677	0	0	0	0
-4.0313	-13.303	1.9048	12.704	0	0	0	0
-4.0154	-13.287	1.8997	12.737	0	0	0	0
-3.9792	-13.261	1.9036	12.777	0	0	0	0
-3.9212	-13.232	1.9159	12.821	0	0	0	0
-3.8419	-13.207	1.9361	12.864	0	0	0	0
-3.7424	-13.188	1.9629	12.906	0	0	0	0
-3.6253	-13.177	1.9954	12.95	0	0	0	0
-3.4945	-13.172	2.0322	13.004	0	0	0	0
-3.3558	-13.172	2.0711	13.071	0	0	0	0
-3.2151	-13.172	2.1093	13.154	0	0	0	0
-3.077	-13.171	2.1441	13.248	0	0	0	0
-2.9437	-13.168	2.1748	13.345	0	0	0	0
-2.8157	-13.162	2.2018	13.439	0	0	0	0
-2.6929	-13.159	2.2263	13.524	0	0	0	0
-2.575	-13.164	2.249	13.596	0	0	0	0
-2.4617	-13.182	2.2694	13.652	2.2991	13.658	0	0
-2.3538	-13.213	2.2868	13.69	0	0	0	0
-2.2529	-13.251	2.3016	13.713	0	0	0	0
-2.1606	-13.29	2.3152	13.723	0	0	0	0
-2.0763	-13.326	2.3296	13.726	0	0	0	0
-1.9974	-13.357	2.3463	13.722	0	0	0	0
-1.9212	-13.384	2.3654	13.712	0	0	0	0
-1.8472	-13.406	2.386	13.694	0	0	0	0
-1.7776	-13.423	2.4061	13.668	0	0	0	0
-1.7153	-13.435	2.4237	13.632	0	0	0	0
-1.6617	-13.444	2.4376	13.586	0	0	0	0
-1.6172	-13.451	2.4478	13.537	0	0	0	0
-1.5812	-13.46	2.4553	13.492	0	0	0	0
-1.5522	-13.472	2.4619	13.456	0	0	0	0
-1.5275	-13.49	2.4705	13.432	0	0	0	0
-1.5041	-13.514	2.4843	13.419	0	0	0	0
-1.4796	-13.541	2.5064	13.415	0	0	0	0
-1.4531	-13.57	2.5389	13.421	0	0	0	0
-1.425	-13.599	2.581	13.435	0	0	0	0
-1.3967	-13.627	2.6283	13.46	0	0	0	0
-1.3692	-13.658	2.674	13.494	0	0	0	0
-1.3425	-13.693	2.7114	13.534	0	0	2.7429	13.377
-1.3167	-13.736	2.7364	13.571	0	0	0	0
-1.2921	-13.786	2.7482	13.594	0	0	0	0
-1.2698	-13.84	2.7481	13.596	0	0	0	0
-1.251	-13.891	2.739	13.574	0	0	0	0
-1.2371	-13.933	2.7246	13.531	0	0	0	0
-1.2295	-13.962	2.7088	13.475	0	0	0	0
-1.2297	-13.978	2.6941	13.411	0	0	0	0
-1.2391	-13.981	2.6808	13.341	0	0	0	0
-1.2584	-13.973	2.6679	13.267	0	0	0	0
-1.2879	-13.956	2.6539	13.191	0	0	0	0
-1.3265	-13.933	2.6387	13.112	0	0	0	0
-1.3722	-13.906	2.6235	13.031	0	0	0	0
-1.4222	-13.88	2.6093	12.95	0	0	0	0
-1.4739	-13.862	2.5955	12.873	0	0	0	0
-1.5251	-13.854	2.5807	12.81	0	0	0	0
-1.5736	-13.856	2.5628	12.765	0	0	0	0
-1.6179	-13.866	2.5392	12.736	0	0	0	0
-1.6569	-13.882	2.5069	12.715	0	0	0	0
-1.6907	-13.9	2.4638	12.694	0	0	0	0
-1.7201	-13.92	2.41	12.671	0	0	0	0
-1.7475	-13.941	2.3473	12.654	0	0	0	0
-1.776	-13.964	2.2794	12.652	0	0	0	0
-1.8088	-13.986	2.2104	12.665	-1.795	-13.88	0	0
-1.8485	-14.005	2.1437	12.694	0	0	0	0
-1.8965	-14.017	2.0814	12.734	0	0	0	0
-1.9526	-14.02	2.0231	12.78	0	0	0	0
-2.0157	-14.015	1.9676	12.826	0	0	0	0
-2.084	-14.006	1.914	12.861	0	0	0	0
-2.1559	-13.994	1.862	12.879	0	0	0	0
-2.2289	-13.978	1.8109	12.88	0	0	0	0
-2.3003	-13.962	1.7599	12.868	0	0	0	0
-2.3675	-13.948	1.7083	12.855	0	0	0	0
-2.4289	-13.938	1.6566	12.848	0	0	0	0
-2.4835	-13.933	1.607	12.855	0	0	0	0
-2.5303	-13.93	1.5619	12.873	0	0	0	0
-2.569	-13.928	1.5233	12.897	0	0	0	0
-2.6002	-13.924	1.492	12.922	0	0	0	0
-2.6259	-13.919	1.4673	12.941	0	0	0	0
-2.6478	-13.914	1.4463	12.949	0	0	0	0
-2.6676	-13.908	1.4257	12.944	0	0	0	0
-2.6862	-13.903	1.4028	12.927	0	0	0	0
-2.7041	-13.898	1.3771	12.9	0	0	0	0
-2.7211	-13.893	1.35	12.866	0	0	0	0
-2.7367	-13.889	1.3224	12.831	0	0	-2.7466	-13.84
-2.7512	-13.885	1.2944	12.799	0	0	0	0
-2.766	-13.88	1.2649	12.776	0	0	0	0
-2.7827	-13.871	1.2331	12.764	0	0	0	0
-2.8028	-13.858	1.1992	12.761	0	0	0	0
-2.8272	-13.84	1.1652	12.764	0	0	0	0
-2.8553	-13.819	1.1337	12.767	0	0	0	0
-2.8853	-13.797	1.1072	12.764	0	0	0	0
-2.9146	-13.779	1.0873	12.756	0	0	0	0
-2.9407	-13.769	1.0741	12.747	0	0	0	0
-2.9607	-13.771	1.0671	12.737	0	0	0	0
-2.9726	-13.785	1.0659	12.728	0	0	0	0
-2.9752	-13.808	1.0709	12.72	0	0	0	0
-2.9693	-13.836	1.0828	12.713	0	0	0	0
-2.9571	-13.862	1.1024	12.709	0	0	0	0
-2.9421	-13.882	1.1295	12.71	0	0	0	0
-2.9278	-13.892	1.1632	12.719	0	0	0	0
-2.9155	-13.891	1.201	12.742	0	0	0	0
-2.905	-13.882	1.239	12.783	0	0	0	0
-2.8939	-13.867	1.2739	12.846	0	0	0	0
-2.8784	-13.851	1.3037	12.928	0	0	0	0
-2.8535	-13.837	1.3274	13.018	0	0	0	0
-2.814	-13.824	1.3444	13.101	0	0	0	0
-2.7565	-13.815	1.3549	13.165	0	0	0	0
-2.68	-13.808	1.3603	13.209	0	0	0	0
-2.5861	-13.803	1.3619	13.233	0	0	0	0
-2.4785	-13.798	1.3611	13.245	0	0	0	0
-2.3622	-13.791	1.3591	13.247	1.3522	13.19	0	0
-2.243	-13.78	1.3568	13.246	0	0	0	0
-2.1264	-13.762	1.3548	13.241	0	0	0	0
-2.016	-13.738	1.3539	13.236	0	0	0	0
-1.9129	-13.708	1.3548	13.229	0	0	0	0
-1.8162	-13.673	1.3586	13.22	0	0	0	0
-1.7248	-13.634	1.3664	13.208	0	0	0	0
-1.6371	-13.594	1.3789	13.193	0	0	0	0
-1.5524	-13.557	1.3961	13.177	0	0	0	0
-1.4719	-13.524	1.4162	13.161	0	0	0	0
-1.3986	-13.492	1.4372	13.148	0	0	0	0
-1.3354	-13.461	1.4576	13.137	0	0	0	0
-1.2837	-13.435	1.4773	13.126	0	0	0	0
-1.2424	-13.416	1.4965	13.12	0	0	0	0
-1.2085	-13.407	1.515	13.123	0	0	0	0
-1.1795	-13.406	1.5319	13.134	0	0	0	0
-1.1546	-13.412	1.546	13.148	0	0	0	0
-1.1346	-13.422	1.557	13.159	0	0	0	0
-1.12	-13.433	1.5661	13.164	0	0	0	0
-1.1099	-13.444	1.5748	13.168	0	0	0	0
-1.1031	-13.456	1.5847	13.177	0	0	0	0
-1.0985	-13.467	1.5975	13.195	0	0	0	0
-1.0955	-13.478	1.6148	13.221	0	0	0	0
-1.0937	-13.487	1.6379	13.252	0	0	1.6261	13.169
-1.0927	-13.494	1.6678	13.282	0	0	0	0
-1.0923	-13.5	1.7042	13.302	0	0	0	0
-1.0925	-13.506	1.7457	13.306	0	0	0	0
-1.0931	-13.513	1.7911	13.293	0	0	0	0
-1.0945	-13.523	1.8393	13.269	0	0	0	0
-1.0969	-13.535	1.8895	13.238	0	0	0	0
-1.1004	-13.548	1.9401	13.202	0	0	0	0
-1.1054	-13.559	1.9896	13.16	0	0	0	0
-1.1124	-13.562	2.0368	13.109	0	0	0	0
-1.1231	-13.556	2.0812	13.051	0	0	0	0
-1.1406	-13.541	2.1226	12.993	0	0	0	0
-1.1686	-13.521	2.161	12.946	0	0	0	0
-1.2104	-13.501	2.1963	12.917	0	0	0	0
-1.268	-13.486	2.229	12.903	0	0	0	0
-1.3406	-13.477	2.2591	12.899	0	0	0	0
-1.4245	-13.472	2.2866	12.897	0	0	0	0
-1.5135	-13.471	2.3114	12.894	0	0	0	0
-1.6014	-13.473	2.3335	12.889	0	0	0	0
-1.6837	-13.476	2.3513	12.88	0	0	0	0
-1.7581	-13.477	2.3617	12.871	0	0	0	0
-1.8242	-13.476	2.3602	12.867	0	0	0	0
-1.8835	-13.472	2.3429	12.872	0	0	0	0
-1.9397	-13.464	2.3082	12.886	-1.9105	-13.454	0	0
-1.9974	-13.454	2.2579	12.907	0	0	0	0
-2.0592	-13.443	2.1952	12.934	0	0	0	0
-2.1236	-13.434	2.1234	12.968	0	0	0	0
-2.1858	-13.427	2.0459	13.009	0	0	0	0
-2.2408	-13.422	1.9649	13.054	0	0	0	0
-2.286	-13.417	1.8823	13.095	0	0	0	0
-2.321	-13.41	1.7993	13.122	0	0	0	0
-2.3473	-13.401	1.7178	13.127	0	0	0	0
-2.3667	-13.39	1.6399	13.109	0	0	0	0
-2.3818	-13.378	1.5681	13.073	0	0	0	0
-2.3952	-13.365	1.5044	13.031	0	0	0	0
-2.4084	-13.351	1.45	12.996	0	0	0	0
-2.4221	-13.336	1.4042	12.974	0	0	0	0
-2.4363	-13.324	1.3648	12.963	0	0	0	0
-2.4506	-13.315	1.3294	12.961	0	0	0	0
-2.4648	-13.31	1.296	12.963	0	0	-2.4623	-13.287
-2.4793	-13.31	1.2638	12.969	0	0	0	0
-2.4945	-13.317	1.2326	12.975	0	0	0	0
-2.5101	-13.332	1.2015	12.982	0	0	0	0
-2.5245	-13.356	1.1686	12.987	0	0	0	0
-2.5347	-13.388	1.1316	12.989	0	0	0	0
-2.5375	-13.425	1.0903	12.986	0	0	0	0
-2.5302	-13.467	1.0472	12.977	0	0	0	0
-2.5119	-13.51	1.0065	12.957	0	0	0	0
-2.4827	-13.555	0.97154	12.927	0	0	0	0
-2.4434	-13.602	0.94346	12.886	0	0	0	0
-2.3964	-13.648	0.92122	12.842	0	0	0	0
-2.345	-13.692	0.90335	12.802	0	0	0	0
-2.2936	-13.729	0.88901	12.772	0	0	0	0
-2.2462	-13.757	0.87841	12.753	0	0	0	0
-2.2047	-13.776	0.87332	12.744	0	0	0	0
-2.1674	-13.788	0.87739	12.742	0	0	0	0
-2.1305	-13.797	0.89551	12.743	0	0	0	0
-2.0889	-13.806	0.93139	12.744	0	0	0	0
-2.0383	-13.816	0.98532	12.74	0	0	0	0
-1.9756	-13.826	1.0537	12.728	0	0	0	0
-1.9002	-13.837	1.1303	12.704	0	0	0	0
-1.8144	-13.848	1.2077	12.664	0	0	0	0
-1.723	-13.86	1.28	12.608	0	0	0	0
-1.6317	-13.873	1.3439	12.539	0	0	0	0
-1.5454	-13.885	1.3983	12.463	0	0	0	0
-1.4671	-13.893	1.4436	12.387	0	0	0	0
-1.397	-13.897	1.4814	12.317	0	0	0	0
-1.3336	-13.893	1.5148	12.261	0	0	0	0
-1.2739	-13.883	1.5478	12.22	0	0	0	0
-1.2147	-13.867	1.5858	12.196	0	0	0	0
-1.1536	-13.846	1.6338	12.186	0	0	0	0
-1.0895	-13.821	1.6957	12.187	0	0	0	0
-1.0222	-13.794	1.7721	12.199	0	0	0	0
-0.95209	-13.768	1.8609	12.222	0	0	0	0
-0.88002	-13.745	1.9574	12.253	0	0	0	0
-0.80796	-13.726	2.0563	12.291	0	0	0	0
-0.73835	-13.711	2.1522	12.325	0	0	0	0
-0.67381	-13.699	2.2415	12.345	0	0	0	0
-0.61703	-13.69	2.3229	12.344	0	0	0	0
-0.57011	-13.684	2.3963	12.316	0	0	0	0
-0.53395	-13.681	2.4614	12.266	0	0	0	0
-0.50811	-13.68	2.518	12.205	0	0	0	0
-0.49119	-13.678	2.5665	12.147	0	0	0	0
-0.48106	-13.676	2.608	12.102	0	0	0	0
-0.47515	-13.672	2.6458	12.072	0	0	0	0
-0.4709	-13.667	2.6842	12.047	0	0	0	0
-0.46632	-13.661	2.727	12.017	2.7002	12.13	0	0
-0.46034	-13.652	2.7756	11.982	0	0	0	0
-0.45326	-13.644	2.8291	11.946	0	0	0	0
-0.44695	-13.635	2.884	11.918	0	0	0	0
-0.4442	-13.628	2.9366	11.9	0	0	0	0
-0.44724	-13.621	2.9852	11.888	0	0	0	0
-0.45668	-13.613	3.0295	11.875	0	0	0	0
-0.47125	-13.604	3.0686	11.854	0	0	0	0
-0.48833	-13.593	3.1012	11.82	0	0	0	0
-0.50503	-13.581	3.1271	11.776	0	0	0	0
-0.51925	-13.569	3.1477	11.73	0	0	0	0
-0.53024	-13.558	3.1641	11.688	0	0	0	0
-0.53854	-13.547	3.1769	11.654	0	0	0	0
-0.5453	-13.536	3.1869	11.623	0	0	0	0
-0.55163	-13.525	3.196	11.593	0	0	0	0
-0.55818	-13.516	3.2064	11.558	0	0	0	0
-0.56529	-13.512	3.2198	11.518	0	0	0	0
-0.57355	-13.513	3.2369	11.475	0	0	0	0
-0.58386	-13.523	3.2574	11.437	0	0	3.2401	11.365
-0.59696	-13.54	3.2802	11.408	0	0	0	0
-0.61276	-13.562	3.3033	11.39	0	0	0	0
-0.63016	-13.585	3.324	11.383	0	0	0	0
-0.64723	-13.608	3.3396	11.384	0	0	0	0
-0.66185	-13.628	3.3481	11.391	0	0	0	0
-0.6726	-13.646	3.3485	11.401	0	0	0	0
-0.6794	-13.66	3.34	11.411	0	0	0	0
-0.68351	-13.672	3.3219	11.413	0	0	0	0
-0.68701	-13.681	3.2943	11.403	0	0	0	0
-0.69249	-13.686	3.2583	11.375	0	0	0	0
-0.70258	-13.683	3.2164	11.338	0	0	0	0
-0.71971	-13.665	3.1726	11.305	0	0	0	0
-0.74602	-13.627	3.1311	11.287	0	0	0	0
-0.78325	-13.564	3.0935	11.284	0	0	0	0
-0.83186	-13.477	3.0592	11.292	0	0	0	0
-0.89038	-13.373	3.0273	11.308	0	0	0	0
-0.95625	-13.261	2.9975	11.33	0	0	0	0
-1.0269	-13.148	2.9693	11.357	0	0	0	0
-1.0997	-13.04	2.9424	11.388	0	0	0	0
-1.1709	-12.945	2.9167	11.422	0	0	0	0
-1.237	-12.865	2.8919	11.462	0	0	0	0
-1.2951	-12.796	2.8661	11.507	0	0	0	0
-1.3448	-12.73	2.8367	11.553	0	0	0	0
-1.3882	-12.658	2.8012	11.594	0	0	0	0
-1.4303	-12.576	2.7583	11.625	0	0	0	0
-1.4766	-12.48	2.7077	11.646	0	0	0	0
-1.5303	-12.374	2.6496	11.658	0	0	0	0
-1.5913	-12.26	2.5854	11.664	0	0	0	0
-1.6565	-12.141	2.5176	11.667	0	0	0	0
-1.7229	-12.019	2.4494	11.669	0	0	0	0
-1.7888	-11.89	2.3837	11.673	0	0	0	0
-1.8543	-11.753	2.323	11.681	0	0	0	0
-1.9206	-11.609	2.2696	11.696	0	0	0	0
-1.989	-11.458	2.2251	11.719	0	0	0	0
-2.0601	-11.305	2.1891	11.75	0	0	0	0
-2.1339	-11.149	2.1599	11.786	0	0	0	0
-2.2088	-10.992	2.1353	11.819	0	0	0	0
-2.2825	-10.84	2.1134	11.84	0	0	0	0
-2.3537	-10.695	2.0921	11.841	0	0	0	0
-2.4226	-10.557	2.0696	11.822	0	0	0	0
-2.4906	-10.421	2.0442	11.791	0	0	0	0
-2.56	-10.277	2.0145	11.758	0	0	0	0
-2.6314	-10.118	1.9799	11.73	0	0	0	0
-2.704	-9.9404	1.9405	11.711	0	0	0	0
-2.7753	-9.7527	1.8972	11.702	0	0	0	0
-2.8419	-9.5649	1.8519	11.701	0	0	0	0
-2.9004	-9.3853	1.8061	11.706	0	0	0	0
-2.95	-9.2157	1.7616	11.715	-2.9737	-9.1268	0	0
-2.993	-9.0512	1.7193	11.725	0	0	0	0
-3.034	-8.8838	1.6791	11.733	0	0	0	0
-3.077	-8.7086	1.6408	11.734	0	0	0	0
-3.124	-8.5261	1.6051	11.721	0	0	0	0
-3.1742	-8.34	1.5735	11.687	0	0	0	0
-3.2253	-8.1532	1.5469	11.623	0	0	-3.2222	-8.1703
-3.2745	-7.9663	1.5257	11.524	0	0	0	0
-3.32	-7.7778	1.5089	11.395	0	0	0	0
-3.3606	-7.5882	1.4952	11.247	0	0	0	0
-3.3954	-7.4014	1.4828	11.098	0	0	0	0
-3.4241	-7.2242	1.4696	10.967	0	0	0	0
-3.4466	-7.0627	1.4534	10.864	0	0	0	0
-3.464	-6.9222	1.4319	10.79	0	0	0	0
-3.4769	-6.8068	1.4034	10.737	0	0	0	0
-3.4857	-6.7159	1.3674	10.697	0	0	0	0
-3.4916	-6.6402	1.3242	10.663	0	0	0	0
-3.4969	-6.566	1.2748	10.632	0	0	0	0
-3.5043	-6.4813	1.2211	10.605	0	0	0	0
-3.516	-6.3805	1.1651	10.58	0	0	0	0
-3.5329	-6.2655	1.1076	10.554	0	0	0	0
-3.5539	-6.1457	1.049	10.521	0	0	0	0
-3.5768	-6.035	0.99198	10.473	0	0	0	0
-3.5972	-5.9509	0.94401	10.41	0	0	0	0
-3.6087	-5.9136	0.91869	10.333	0	0	0	0
-3.6013	-5.9477	0.93437	10.251	0	0	0	0
-3.5625	-6.0824	1.0102	10.174	0	0	0	0
