## Supplementary material for "How to control unpredictable others in court-net sports": International match data: n1_2_5.txt

-1.6231	-11.541	4.0388	9.7329	0	0	-1.5442	-11.705
-1.5841	-11.646	4.0982	9.7329	0	0	0	0
-1.5763	-11.675	4.1089	9.7364	0	0	0	0
-1.5881	-11.66	4.0863	9.737	0	0	0	0
-1.6095	-11.628	4.0444	9.7266	0	0	0	0
-1.6338	-11.595	3.9941	9.696	0	0	0	0
-1.6574	-11.571	3.9437	9.6401	0	0	0	0
-1.6782	-11.56	3.8995	9.563	0	0	0	0
-1.6953	-11.563	3.8651	9.4777	0	0	0	0
-1.7088	-11.577	3.8413	9.3997	0	0	0	0
-1.7201	-11.596	3.8263	9.3393	0	0	0	0
-1.7309	-11.619	3.8169	9.2986	0	0	0	0
-1.7423	-11.643	3.8089	9.2734	0	0	0	0
-1.7532	-11.672	3.7973	9.2573	0	0	0	0
-1.7618	-11.711	3.7767	9.2438	0	0	0	0
-1.7658	-11.763	3.7412	9.2276	0	0	0	0
-1.7641	-11.829	3.6864	9.206	0	0	0	0
-1.756	-11.906	3.61	9.1806	0	0	0	0
-1.7417	-11.989	3.513	9.1579	0	0	0	0
-1.7218	-12.073	3.3995	9.1469	0	0	0	0
-1.6973	-12.154	3.276	9.1547	0	0	0	0
-1.6684	-12.227	3.1499	9.1834	0	0	0	0
-1.6349	-12.291	3.0268	9.2288	0	0	0	0
-1.5969	-12.347	2.9095	9.2802	0	0	0	0
-1.5553	-12.401	2.7989	9.3219	0	0	0	0
-1.5114	-12.455	2.6946	9.3379	0	0	0	0
-1.4668	-12.512	2.5955	9.3185	0	0	0	0
-1.423	-12.57	2.501	9.2659	0	0	0	0
-1.3815	-12.63	2.4122	9.1957	0	0	0	0
-1.3438	-12.69	2.3322	9.1293	2.3211	8.8811	0	0
-1.3112	-12.749	2.2647	9.0841	0	0	0	0
-1.2846	-12.802	2.212	9.0671	0	0	0	0
-1.2643	-12.845	2.1744	9.0735	0	0	0	0
-1.2491	-12.875	2.1496	9.0924	0	0	0	0
-1.2378	-12.89	2.1344	9.1127	0	0	0	0
-1.2292	-12.893	2.1245	9.1267	0	0	0	0
-1.2224	-12.89	2.1158	9.1301	0	0	0	0
-1.2157	-12.889	2.1036	9.1204	0	0	0	0
-1.2069	-12.899	2.0838	9.0977	0	0	0	0
-1.1931	-12.926	2.0528	9.0646	0	0	0	0
-1.1726	-12.976	2.0099	9.0277	0	0	0	0
-1.1449	-13.047	1.9567	8.9949	0	0	0	0
-1.1115	-13.131	1.8969	8.9725	0	0	0	0
-1.0752	-13.217	1.8332	8.9633	0	0	1.8145	8.9094
-1.0386	-13.297	1.7673	8.9677	0	0	0	0
-1.0044	-13.363	1.7002	8.9843	0	0	0	0
-0.97474	-13.409	1.6336	9.0102	0	0	0	0
-0.95157	-13.435	1.5702	9.04	0	0	0	0
-0.93639	-13.445	1.5123	9.0651	0	0	0	0
-0.93055	-13.444	1.4602	9.0767	0	0	0	0
-0.93534	-13.439	1.4121	9.0709	0	0	0	0
-0.95252	-13.433	1.3669	9.0508	0	0	0	0
-0.98468	-13.429	1.3244	9.0242	0	0	0	0
-1.0346	-13.426	1.2842	8.9985	0	0	0	0
-1.1036	-13.424	1.2448	8.9788	0	0	0	0
-1.1901	-13.424	1.2046	8.9684	0	0	0	0
-1.2888	-13.425	1.1616	8.9706	0	0	0	0
-1.3924	-13.431	1.1145	8.9897	0	0	0	0
-1.4931	-13.441	1.0626	9.0304	0	0	0	0
-1.5859	-13.452	1.0067	9.0967	0	0	0	0
-1.6682	-13.463	0.9481	9.1886	0	0	0	0
-1.7404	-13.471	0.88814	9.2994	0	0	0	0
-1.8047	-13.474	0.82853	9.4174	0	0	0	0
-1.8649	-13.474	0.77183	9.5322	0	0	0	0
-1.9248	-13.469	0.72101	9.6386	-1.9085	-13.438	0	0
-1.9878	-13.462	0.67876	9.737	0	0	0	0
-2.0561	-13.453	0.64667	9.8305	0	0	0	0
-2.1307	-13.441	0.6244	9.9231	0	0	0	0
-2.2103	-13.425	0.61008	10.018	0	0	0	0
-2.2921	-13.402	0.60186	10.117	0	0	0	0
-2.3725	-13.371	0.59857	10.213	0	0	0	0
-2.4474	-13.335	0.59944	10.294	0	0	0	0
-2.513	-13.297	0.60379	10.353	0	0	0	0
-2.5668	-13.262	0.61128	10.396	0	0	0	0
-2.6081	-13.234	0.62202	10.428	0	0	0	0
-2.6383	-13.215	0.63622	10.459	0	0	0	0
-2.6598	-13.204	0.65358	10.489	0	0	0	0
-2.6746	-13.201	0.6735	10.517	0	0	0	0
-2.6845	-13.203	0.6956	10.545	0	0	0	0
-2.692	-13.206	0.71976	10.576	0	0	0	0
-2.6998	-13.209	0.74598	10.617	0	0	0	0
-2.7099	-13.209	0.77439	10.674	0	0	0	0
-2.7235	-13.207	0.80481	10.75	0	0	0	0
-2.7412	-13.206	0.83644	10.841	0	0	-2.7323	-13.134
-2.7641	-13.204	0.86869	10.939	0	0	0	0
-2.793	-13.199	0.90194	11.04	0	0	0	0
-2.8278	-13.191	0.93694	11.146	0	0	0	0
-2.8668	-13.183	0.97391	11.259	0	0	0	0
-2.9069	-13.18	1.0126	11.376	0	0	0	0
-2.9447	-13.186	1.0521	11.492	0	0	0	0
-2.9775	-13.2	1.0911	11.597	0	0	0	0
-3.005	-13.221	1.1273	11.685	0	0	0	0
-3.0281	-13.248	1.1599	11.751	0	0	0	0
-3.048	-13.278	1.1892	11.796	0	0	0	0
-3.0652	-13.308	1.2172	11.822	0	0	0	0
-3.0799	-13.334	1.2469	11.831	0	0	0	0
-3.0924	-13.352	1.2802	11.826	0	0	0	0
-3.1028	-13.364	1.3157	11.809	0	0	0	0
-3.1109	-13.37	1.35	11.781	0	0	0	0
-3.116	-13.371	1.3799	11.75	0	0	0	0
-3.1176	-13.371	1.4046	11.726	0	0	0	0
-3.1149	-13.368	1.4261	11.714	0	0	0	0
-3.1064	-13.363	1.4481	11.716	0	0	0	0
-3.0896	-13.356	1.475	11.733	0	0	0	0
-3.0616	-13.347	1.5104	11.766	0	0	0	0
-3.0198	-13.338	1.5554	11.813	0	0	0	0
-2.9625	-13.328	1.6075	11.871	0	0	0	0
-2.8886	-13.319	1.6618	11.933	0	0	0	0
-2.798	-13.313	1.7136	11.995	0	0	0	0
-2.6924	-13.312	1.7604	12.051	0	0	0	0
-2.5761	-13.316	1.8018	12.094	0	0	0	0
-2.4551	-13.323	1.8391	12.115	0	0	0	0
-2.3343	-13.331	1.8746	12.109	1.8528	12.155	0	0
-2.217	-13.339	1.9106	12.074	0	0	0	0
-2.1045	-13.348	1.9483	12.017	0	0	0	0
-1.9966	-13.361	1.9871	11.947	0	0	0	0
-1.8925	-13.377	2.0258	11.875	0	0	0	0
-1.7915	-13.393	2.0632	11.81	0	0	0	0
-1.6951	-13.408	2.0981	11.761	0	0	0	0
-1.6059	-13.42	2.1301	11.73	0	0	0	0
-1.5265	-13.432	2.1602	11.716	0	0	0	0
-1.4583	-13.443	2.1901	11.713	0	0	0	0
-1.402	-13.455	2.2212	11.714	0	0	0	0
-1.357	-13.465	2.2523	11.713	0	0	0	0
-1.3217	-13.473	2.2818	11.709	0	0	0	0
-1.294	-13.48	2.3082	11.705	0	0	0	0
-1.2714	-13.487	2.3318	11.7	0	0	0	0
-1.2507	-13.496	2.3536	11.692	0	0	0	0
-1.229	-13.509	2.3743	11.678	0	0	0	0
-1.2045	-13.526	2.3943	11.653	0	0	0	0
-1.177	-13.548	2.4137	11.611	0	0	0	0
-1.1468	-13.575	2.4321	11.549	0	0	2.4474	11.624
-1.1148	-13.606	2.4481	11.469	0	0	0	0
-1.0822	-13.639	2.4604	11.383	0	0	0	0
-1.0505	-13.672	2.468	11.305	0	0	0	0
-1.0217	-13.704	2.4704	11.244	0	0	0	0
-0.99802	-13.733	2.467	11.203	0	0	0	0
-0.98121	-13.76	2.4574	11.181	0	0	0	0
-0.97198	-13.781	2.4413	11.172	0	0	0	0
-0.96935	-13.794	2.4198	11.172	0	0	0	0
-0.97027	-13.795	2.3953	11.175	0	0	0	0
-0.96979	-13.782	2.3711	11.181	0	0	0	0
-0.96155	-13.755	2.3488	11.186	0	0	0	0
-0.93898	-13.715	2.3278	11.189	0	0	0	0
-0.89645	-13.667	2.3061	11.191	0	0	0	0
-0.83004	-13.619	2.2816	11.192	0	0	0	0
-0.73801	-13.579	2.2523	11.192	0	0	0	0
-0.62143	-13.547	2.2165	11.192	0	0	0	0
-0.48456	-13.521	2.1728	11.192	0	0	0	0
-0.33401	-13.499	2.1209	11.195	0	0	0	0
-0.17716	-13.475	2.0616	11.203	0	0	0	0
-0.020473	-13.448	1.9963	11.219	0	0	0	0
0.13148	-13.42	1.9259	11.245	0	0	0	0
0.27687	-13.394	1.8501	11.284	0	0	0	0
0.41744	-13.375	1.7675	11.334	0	0	0	0
0.55738	-13.368	1.6784	11.391	0	0	0	0
0.70082	-13.377	1.5857	11.445	0	0	0	0
0.85014	-13.403	1.4934	11.489	0	0	0	0
1.0055	-13.447	1.4044	11.521	0	0	0	0
1.1654	-13.504	1.3205	11.549	0	0	0	0
1.3278	-13.571	1.2442	11.578	0	0	0	0
1.492	-13.64	1.1777	11.613	0	0	0	0
1.6581	-13.704	1.123	11.65	1.6525	-13.843	0	0
1.8262	-13.757	1.0812	11.685	0	0	0	0
1.9951	-13.8	1.0512	11.711	0	0	0	0
2.1625	-13.834	1.0295	11.728	0	0	0	0
2.3256	-13.86	1.0108	11.738	0	0	0	0
2.4829	-13.878	0.99061	11.742	0	0	0	0
2.6333	-13.886	0.96664	11.745	0	0	0	0
2.7752	-13.886	0.93861	11.751	0	0	0	0
2.9069	-13.882	0.90699	11.763	0	0	2.9386	-13.911
3.0271	-13.88	0.87175	11.783	0	0	0	0
3.1357	-13.882	0.83237	11.815	0	0	0	0
3.233	-13.89	0.78847	11.856	0	0	0	0
3.3202	-13.902	0.74028	11.901	0	0	0	0
3.3991	-13.917	0.68884	11.943	0	0	0	0
3.4718	-13.931	0.63588	11.977	0	0	0	0
3.5394	-13.945	0.5837	12	0	0	0	0
3.6026	-13.957	0.53496	12.015	0	0	0	0
3.6621	-13.969	0.49251	12.023	0	0	0	0
3.7186	-13.981	0.45886	12.027	0	0	0	0
3.7728	-13.992	0.4351	12.029	0	0	0	0
3.8258	-14.003	0.42089	12.03	0	0	0	0
3.8787	-14.015	0.41568	12.03	0	0	0	0
3.9318	-14.029	0.4198	12.029	0	0	0	0
3.9841	-14.048	0.43494	12.025	0	0	0	0
4.033	-14.069	0.46367	12.016	0	0	0	0
4.0757	-14.089	0.50822	11.997	0	0	0	0
4.1099	-14.107	0.56877	11.969	0	0	0	0
4.1339	-14.12	0.64288	11.928	0	0	0	0
4.1466	-14.126	0.7265	11.878	0	0	0	0
4.1467	-14.125	0.81469	11.821	0	0	0	0
4.1327	-14.114	0.90173	11.756	0	0	0	0
4.1035	-14.092	0.98165	11.68	0	0	0	0
4.0579	-14.058	1.0497	11.587	0	0	0	0
3.9952	-14.012	1.1035	11.478	0	0	0	0
3.9153	-13.956	1.1436	11.359	0	0	0	0
3.8193	-13.895	1.172	11.242	0	0	0	0
3.7098	-13.831	1.1917	11.141	0	0	0	0
3.5914	-13.769	1.2058	11.061	0	0	0	0
3.4694	-13.713	1.2177	10.998	0	0	0	0
3.3488	-13.664	1.2305	10.948	0	0	0	0
3.233	-13.626	1.2466	10.903	0	0	0	0
3.123	-13.6	1.2674	10.863	0	0	0	0
3.0173	-13.588	1.2946	10.828	0	0	0	0
2.9124	-13.587	1.3292	10.799	0	0	0	0
2.8031	-13.592	1.3706	10.771	0	0	0	0
2.6848	-13.598	1.4172	10.741	0	0	0	0
2.5554	-13.6	1.4679	10.71	0	0	0	0
2.4148	-13.594	1.5223	10.679	0	0	0	0
2.2642	-13.584	1.5794	10.649	0	0	0	0
2.1059	-13.572	1.6366	10.613	0	0	0	0
1.944	-13.564	1.6906	10.557	0	0	0	0
1.7848	-13.56	1.7381	10.477	1.7251	10.48	0	0
1.6361	-13.561	1.7773	10.374	0	0	0	0
1.5053	-13.565	1.8077	10.255	0	0	0	0
1.3968	-13.57	1.8296	10.127	0	0	0	0
1.3112	-13.572	1.8438	9.9997	0	0	0	0
1.2454	-13.569	1.8506	9.8822	0	0	0	0
1.1949	-13.563	1.8509	9.7827	0	0	0	0
1.1553	-13.555	1.847	9.7051	0	0	0	0
1.1226	-13.545	1.8422	9.6509	0	0	0	0
1.093	-13.536	1.8397	9.6182	0	0	0	0
1.063	-13.526	1.8424	9.6021	0	0	0	0
1.0294	-13.52	1.8526	9.5961	0	0	0	0
0.98917	-13.519	1.8719	9.594	0	0	0	0
0.93961	-13.529	1.9	9.59	0	0	0	0
0.88008	-13.551	1.9349	9.5797	0	0	0	0
0.81267	-13.588	1.9713	9.56	0	0	1.9351	9.5542
0.74189	-13.636	2.0023	9.5301	0	0	0	0
0.6733	-13.691	2.021	9.4916	0	0	0	0
0.61198	-13.745	2.0239	9.4464	0	0	0	0
0.56124	-13.794	2.0124	9.3926	0	0	0	0
0.52185	-13.83	1.9893	9.324	0	0	0	0
0.49209	-13.851	1.9566	9.2339	0	0	0	0
0.46915	-13.857	1.9154	9.1208	0	0	0	0
0.45069	-13.85	1.8667	8.9922	0	0	0	0
0.43543	-13.834	1.8118	8.8607	0	0	0	0
0.42271	-13.814	1.7518	8.7348	0	0	0	0
0.41208	-13.796	1.6885	8.6158	0	0	0	0
0.40353	-13.784	1.6253	8.5052	0	0	0	0
0.39792	-13.781	1.5655	8.411	0	0	0	0
0.39756	-13.784	1.5104	8.3448	0	0	0	0
0.40649	-13.793	1.4585	8.3151	0	0	0	0
0.43004	-13.804	1.4067	8.3253	0	0	0	0
0.47349	-13.814	1.3523	8.3778	0	0	0	0
0.54021	-13.82	1.293	8.4739	0	0	0	0
0.63025	-13.82	1.2278	8.6109	0	0	0	0
0.74025	-13.814	1.1562	8.7792	0	0	0	0
0.86439	-13.801	1.0779	8.9607	0	0	0	0
0.99663	-13.781	0.99296	9.131	0	0	0	0
1.1329	-13.76	0.90248	9.2688	0	0	0	0
1.2717	-13.742	0.80873	9.3652	0	0	0	0
1.4123	-13.733	0.71542	9.4237	0	0	0	0
1.5534	-13.734	0.62755	9.4557	0	0	0	0
1.6935	-13.742	0.55108	9.4754	0	0	0	0
1.8302	-13.753	0.49174	9.4964	0	0	0	0
1.9605	-13.764	0.45275	9.5267	1.9711	-13.744	0	0
2.0811	-13.773	0.43278	9.5661	0	0	0	0
2.1889	-13.779	0.42621	9.6103	0	0	0	0
2.282	-13.782	0.42546	9.6579	0	0	0	0
2.3604	-13.782	0.42357	9.7124	0	0	0	0
2.4259	-13.776	0.41586	9.7789	0	0	0	0
2.4814	-13.762	0.40053	9.8599	0	0	0	0
2.5294	-13.741	0.37868	9.9525	0	0	2.526	-13.69
2.5713	-13.712	0.35288	10.05	0	0	0	0
2.6081	-13.679	0.32485	10.151	0	0	0	0
2.6399	-13.646	0.29482	10.255	0	0	0	0
2.6667	-13.62	0.26274	10.367	0	0	0	0
2.6894	-13.605	0.22929	10.484	0	0	0	0
2.7093	-13.601	0.19617	10.608	0	0	0	0
2.7274	-13.609	0.16614	10.739	0	0	0	0
2.7445	-13.627	0.14224	10.879	0	0	0	0
2.7607	-13.656	0.12631	11.019	0	0	0	0
2.776	-13.696	0.11791	11.142	0	0	0	0
2.7903	-13.747	0.11391	11.224	0	0	0	0
2.8034	-13.808	0.10831	11.252	0	0	0	0
2.8154	-13.873	0.092757	11.222	0	0	0	0
2.8265	-13.935	0.058315	11.151	0	0	0	0
2.8369	-13.987	-0.00161	11.063	0	0	0	0
2.8464	-14.023	-0.089078	10.98	0	0	0	0
2.8538	-14.04	-0.20109	10.919	0	0	0	0
2.8564	-14.04	-0.33087	10.883	0	0	0	0
2.8501	-14.028	-0.47064	10.871	0	0	0	0
2.8305	-14.008	-0.61416	10.88	0	0	0	0
2.7934	-13.983	-0.75735	10.905	0	0	0	0
2.7358	-13.953	-0.89743	10.937	0	0	0	0
2.6573	-13.92	-1.0334	10.972	0	0	0	0
2.5603	-13.884	-1.1672	11.013	0	0	0	0
2.4491	-13.845	-1.3033	11.069	0	0	0	0
2.3287	-13.808	-1.4455	11.145	0	0	0	0
2.2036	-13.773	-1.5959	11.238	0	0	0	0
2.0781	-13.742	-1.755	11.337	0	0	0	0
1.9553	-13.717	-1.9209	11.43	0	0	0	0
1.8372	-13.699	-2.0904	11.503	0	0	0	0
1.725	-13.685	-2.2591	11.555	0	0	0	0
1.6206	-13.671	-2.423	11.587	0	0	0	0
1.5268	-13.654	-2.5795	11.606	0	0	0	0
1.447	-13.631	-2.7271	11.618	0	0	0	0
1.3832	-13.602	-2.864	11.634	-2.8374	11.404	0	0
1.3355	-13.568	-2.9885	11.654	0	0	0	0
1.3021	-13.529	-3.0992	11.677	0	0	0	0
1.2805	-13.49	-3.1961	11.697	0	0	0	0
1.2676	-13.451	-3.2795	11.712	0	0	0	0
1.2599	-13.414	-3.3495	11.722	0	0	0	0
1.254	-13.38	-3.4064	11.728	0	0	0	0
1.2479	-13.351	-3.4532	11.733	0	0	0	0
1.2409	-13.327	-3.4952	11.74	0	0	0	0
1.2332	-13.307	-3.5378	11.753	0	0	0	0
1.2252	-13.29	-3.5849	11.775	0	0	-3.5791	11.694
1.2174	-13.276	-3.6376	11.807	0	0	0	0
1.2093	-13.264	-3.6962	11.85	0	0	0	0
1.2005	-13.253	-3.7598	11.899	0	0	0	0
1.1909	-13.242	-3.8246	11.946	0	0	0	0
1.1808	-13.232	-3.885	11.985	0	0	0	0
1.1709	-13.225	-3.9366	12.015	0	0	0	0
1.1608	-13.22	-3.9785	12.034	0	0	0	0
1.1487	-13.218	-4.0121	12.042	0	0	0	0
1.1313	-13.218	-4.0393	12.037	0	0	0	0
1.1046	-13.215	-4.0616	12.021	0	0	0	0
1.0647	-13.209	-4.0817	12.004	0	0	0	0
1.0081	-13.199	-4.1031	12.002	0	0	0	0
0.93381	-13.188	-4.1284	12.025	0	0	0	0
0.84433	-13.179	-4.1575	12.067	0	0	0	0
0.74541	-13.176	-4.1883	12.113	0	0	0	0
0.64432	-13.181	-4.2174	12.152	0	0	0	0
0.54745	-13.198	-4.2406	12.18	0	0	0	0
0.45892	-13.223	-4.253	12.197	0	0	0	0
0.3799	-13.254	-4.2491	12.204	0	0	0	0
0.30832	-13.286	-4.2244	12.201	0	0	0	0
0.23943	-13.314	-4.1772	12.192	0	0	0	0
0.16772	-13.333	-4.1093	12.186	0.18866	-13.362	0	0
0.088654	-13.343	-4.0247	12.191	0	0	0	0
-5.3e-05	-13.345	-3.9281	12.211	0	0	0	0
-0.09776	-13.345	-3.8237	12.246	0	0	0	0
-0.20065	-13.346	-3.7141	12.289	0	0	0	0
-0.30246	-13.349	-3.5996	12.329	0	0	0	0
-0.39663	-13.354	-3.4792	12.354	0	0	0	0
-0.47845	-13.36	-3.3532	12.358	0	0	0	0
-0.54543	-13.365	-3.2247	12.338	0	0	0	0
-0.59653	-13.368	-3.0982	12.292	0	0	0	0
-0.63231	-13.366	-2.9777	12.225	0	0	0	0
-0.65579	-13.355	-2.8655	12.149	0	0	0	0
-0.67211	-13.335	-2.7618	12.082	0	0	0	0
-0.68695	-13.304	-2.6643	12.04	0	0	0	0
-0.70518	-13.266	-2.5691	12.026	0	0	0	0
-0.73016	-13.226	-2.4714	12.042	0	0	0	0
-0.76362	-13.191	-2.367	12.087	0	0	-0.72368	-13.105
-0.80575	-13.161	-2.2534	12.156	0	0	0	0
-0.8553	-13.139	-2.1306	12.239	0	0	0	0
-0.9098	-13.123	-2.0021	12.324	0	0	0	0
-0.96611	-13.117	-1.8736	12.405	0	0	0	0
-1.0213	-13.123	-1.7509	12.475	0	0	0	0
-1.0733	-13.142	-1.638	12.525	0	0	0	0
-1.1216	-13.172	-1.5375	12.549	0	0	0	0
-1.1659	-13.21	-1.45	12.543	0	0	0	0
-1.2061	-13.252	-1.373	12.513	0	0	0	0
-1.2415	-13.293	-1.3013	12.468	0	0	0	0
-1.2715	-13.33	-1.2283	12.417	0	0	0	0
-1.2954	-13.36	-1.1469	12.37	0	0	0	0
-1.3132	-13.386	-1.0518	12.33	0	0	0	0
-1.3251	-13.41	-0.94199	12.298	0	0	0	0
-1.3312	-13.436	-0.82079	12.277	0	0	0	0
-1.3319	-13.465	-0.69491	12.271	0	0	0	0
-1.3279	-13.5	-0.57242	12.281	0	0	0	0
-1.3206	-13.54	-0.46037	12.307	0	0	0	0
-1.3106	-13.583	-0.36315	12.343	0	0	0	0
-1.297	-13.622	-0.28255	12.386	0	0	0	0
-1.2778	-13.651	-0.21799	12.431	0	0	0	0
-1.2505	-13.667	-0.166	12.478	0	0	0	0
-1.213	-13.667	-0.12004	12.525	0	0	0	0
-1.1652	-13.652	-0.072094	12.57	0	0	0	0
-1.1091	-13.625	-0.015348	12.612	0	0	0	0
-1.0488	-13.588	0.054234	12.649	0	0	0	0
-0.989	-13.544	0.13752	12.68	0	0	0	0
-0.93372	-13.498	0.23228	12.706	0	0	0	0
-0.88562	-13.453	0.33401	12.73	0	0	0	0
-0.84504	-13.415	0.43774	12.754	0	0	0	0
-0.81035	-13.383	0.53935	12.778	0	0	0	0
-0.77924	-13.354	0.63564	12.8	0	0	0	0
-0.75009	-13.324	0.72374	12.818	0	0	0	0
-0.72248	-13.292	0.80107	12.828	0	0	0	0
-0.69682	-13.259	0.86639	12.824	0	0	0	0
-0.6736	-13.226	0.92163	12.81	0.94338	12.706	0	0
-0.65315	-13.194	0.97209	12.795	0	0	0	0
-0.63598	-13.161	1.024	12.786	0	0	0	0
-0.62282	-13.127	1.0814	12.791	0	0	0	0
-0.61413	-13.091	1.144	12.809	0	0	0	0
-0.60977	-13.052	1.2078	12.838	0	0	0	0
-0.60928	-13.016	1.2684	12.867	0	0	0	0
-0.61206	-12.984	1.3232	12.883	0	0	0	0
-0.61725	-12.958	1.3718	12.878	0	0	0	0
-0.62357	-12.94	1.4148	12.848	0	0	0	0
-0.62963	-12.927	1.4524	12.796	0	0	0	0
-0.63453	-12.918	1.4849	12.73	0	0	0	0
-0.63805	-12.907	1.5122	12.658	0	0	0	0
-0.64048	-12.893	1.5343	12.587	0	0	0	0
-0.64223	-12.873	1.5525	12.52	0	0	0	0
-0.64363	-12.852	1.5693	12.458	0	0	0	0
-0.64497	-12.832	1.5873	12.396	0	0	1.5542	12.422
-0.64664	-12.817	1.608	12.329	0	0	0	0
-0.64918	-12.81	1.6306	12.257	0	0	0	0
-0.65316	-12.809	1.6522	12.183	0	0	0	0
-0.65897	-12.814	1.6693	12.112	0	0	0	0
-0.66648	-12.823	1.6785	12.049	0	0	0	0
-0.67478	-12.833	1.6768	12.001	0	0	0	0
-0.68261	-12.84	1.6626	11.972	0	0	0	0
-0.68899	-12.843	1.636	11.965	0	0	0	0
-0.69365	-12.838	1.5976	11.977	0	0	0	0
-0.69676	-12.824	1.5489	12.006	0	0	0	0
-0.69871	-12.797	1.491	12.047	0	0	0	0
-0.69982	-12.753	1.4253	12.091	0	0	0	0
-0.70016	-12.694	1.3542	12.124	0	0	0	0
-0.69971	-12.62	1.2818	12.134	0	0	0	0
-0.69866	-12.532	1.2123	12.12	0	0	0	0
-0.69765	-12.434	1.1491	12.087	0	0	0	0
-0.69764	-12.325	1.0948	12.049	0	0	0	0
-0.69926	-12.207	1.0509	12.014	0	0	0	0
-0.70198	-12.079	1.018	11.989	0	0	0	0
-0.70406	-11.944	0.99505	11.975	0	0	0	0
-0.7029	-11.807	0.97889	11.976	0	0	0	0
-0.6949	-11.673	0.96494	11.994	0	0	0	0
-0.67553	-11.549	0.94817	12.033	0	0	0	0
-0.64005	-11.434	0.92441	12.096	0	0	0	0
-0.58506	-11.326	0.89152	12.179	0	0	0	0
-0.5096	-11.221	0.84966	12.274	0	0	0	0
-0.4159	-11.118	0.80028	12.37	0	0	0	0
-0.30941	-11.018	0.74464	12.459	0	0	0	0
-0.19773	-10.922	0.68373	12.543	0	0	0	0
-0.088276	-10.835	0.61919	12.625	0	0	0	0
0.014237	-10.761	0.55391	12.706	0	0	0	0
0.10935	-10.702	0.49129	12.786	0	0	0	0
0.20044	-10.661	0.4338	12.859	0	0	0	0
0.29237	-10.633	0.38196	12.921	0	0	0	0
0.38904	-10.613	0.33424	12.965	0	0	0	0
0.49171	-10.593	0.28829	12.987	0	0	0	0
0.59805	-10.566	0.24269	12.986	0	0	0	0
0.70242	-10.533	0.19792	12.967	0	0	0	0
0.79795	-10.495	0.15611	12.935	0	0	0	0
0.87924	-10.459	0.11995	12.896	0	0	0	0
0.94352	-10.43	0.09159	12.857	0	0	0	0
0.99054	-10.413	0.071876	12.822	1.0321	-10.37	0	0
1.022	-10.404	0.060129	12.796	0	0	0	0
1.0415	-10.401	0.054416	12.779	0	0	0	0
1.0535	-10.399	0.052241	12.772	0	0	0	0
1.0622	-10.393	0.051091	12.776	0	0	0	0
1.0708	-10.38	0.048703	12.79	0	0	0	0
1.0812	-10.356	0.043247	12.815	0	0	0	0
1.0949	-10.323	0.033581	12.851	0	0	1.0876	-10.31
1.1133	-10.281	0.019561	12.893	0	0	0	0
1.1373	-10.237	0.001949	12.935	0	0	0	0
1.1663	-10.195	-0.018276	12.966	0	0	0	0
1.1989	-10.162	-0.040376	12.978	0	0	0	0
1.2337	-10.143	-0.063382	12.968	0	0	0	0
1.2702	-10.141	-0.085425	12.94	0	0	0	0
1.3086	-10.157	-0.10399	12.901	0	0	0	0
1.3485	-10.192	-0.11722	12.863	0	0	0	0
1.3892	-10.245	-0.12519	12.832	0	0	0	0
1.4298	-10.317	-0.13033	12.813	0	0	0	0
1.4694	-10.405	-0.13696	12.805	0	0	0	0
1.5064	-10.501	-0.15077	12.807	0	0	0	0
1.5395	-10.599	-0.17801	12.815	0	0	0	0
1.5682	-10.691	-0.22423	12.823	0	0	0	0
1.5929	-10.773	-0.29241	12.827	0	0	0	0
1.6145	-10.841	-0.3816	12.822	0	0	0	0
1.6329	-10.893	-0.48697	12.806	0	0	0	0
1.6464	-10.929	-0.60146	12.78	0	0	0	0
1.6521	-10.949	-0.71833	12.746	0	0	0	0
1.6481	-10.96	-0.83291	12.706	0	0	0	0
1.6334	-10.968	-0.94346	12.661	0	0	0	0
1.6076	-10.981	-1.0516	12.607	0	0	0	0
1.5699	-11.005	-1.1612	12.545	0	0	0	0
1.5205	-11.044	-1.2762	12.482	0	0	0	0
1.4612	-11.098	-1.3984	12.421	0	0	0	0
1.3951	-11.165	-1.5252	12.358	0	0	0	0
1.3254	-11.241	-1.6511	12.282	0	0	0	0
1.2555	-11.323	-1.7717	12.184	0	0	0	0
1.189	-11.412	-1.8855	12.061	0	0	0	0
1.1289	-11.506	-1.9935	11.916	0	0	0	0
1.0768	-11.595	-2.0982	11.755	-2.1053	11.642	0	0
1.0327	-11.671	-2.2025	11.583	0	0	0	0
0.99509	-11.727	-2.3095	11.409	0	0	0	0
0.96179	-11.762	-2.4213	11.234	0	0	0	0
0.93151	-11.779	-2.5382	11.062	0	0	0	0
0.90374	-11.784	-2.6595	10.9	0	0	0	0
0.8785	-11.781	-2.7827	10.755	0	0	0	0
0.85627	-11.775	-2.9038	10.622	0	0	0	0
0.8375	-11.769	-3.0193	10.494	0	0	0	0
0.82165	-11.764	-3.1268	10.364	0	0	0	0
0.8069	-11.763	-3.2246	10.23	0	0	0	0
0.79088	-11.765	-3.3126	10.098	0	0	0	0
0.77099	-11.77	-3.3921	9.9739	0	0	0	0
0.74471	-11.779	-3.4646	9.8608	0	0	0	0
0.71038	-11.79	-3.5321	9.7606	0	0	0	0
0.66817	-11.807	-3.5963	9.674	0	0	0	0
0.61987	-11.829	-3.6587	9.5993	0	0	-3.625	9.4526
0.56764	-11.856	-3.719	9.5318	0	0	0	0
0.51328	-11.885	-3.7758	9.462	0	0	0	0
0.45847	-11.912	-3.828	9.3788	0	0	0	0
0.40492	-11.932	-3.8754	9.2778	0	0	0	0
0.35444	-11.941	-3.9182	9.1682	0	0	0	0
0.30866	-11.937	-3.9566	9.0688	0	0	0	0
0.26863	-11.922	-3.9909	8.9965	0	0	0	0
0.23484	-11.9	-4.0221	8.9575	0	0	0	0
0.20711	-11.875	-4.0515	8.9469	0	0	0	0
0.18349	-11.847	-4.08	8.9521	0	0	0	0
0.15964	-11.812	-4.1079	8.958	0	0	0	0
0.12982	-11.764	-4.1353	8.9542	0	0	0	0
0.088841	-11.701	-4.1614	8.9375	0	0	0	0
0.034003	-11.622	-4.1855	8.9099	0	0	0	0
-0.033946	-11.533	-4.2072	8.8733	0	0	0	0
-0.11143	-11.442	-4.2266	8.828	0	0	0	0
-0.19331	-11.353	-4.2434	8.7742	0	0	0	0
-0.27422	-11.266	-4.2568	8.7158	0	0	0	0
-0.34961	-11.181	-4.2655	8.6637	0	0	0	0
-0.41661	-11.099	-4.2688	8.6346	0	0	0	0
-0.47462	-11.026	-4.2665	8.6424	0	0	0	0
-0.5247	-10.966	-4.2586	8.6858	0	0	0	0
-0.56842	-10.922	-4.2431	8.7467	0	0	0	0
-0.60757	-10.895	-4.2177	8.8026	0	0	0	0
-0.6448	-10.879	-4.1813	8.838	0	0	0	0
-0.68434	-10.872	-4.1353	8.8481	0	0	0	0
-0.73116	-10.868	-4.0828	8.8375	0	0	0	0
-0.78897	-10.865	-4.027	8.8174	0	0	0	0
-0.85899	-10.861	-3.9701	8.8012	0	0	0	0
-0.93994	-10.858	-3.9133	8.8013	0	0	0	0
-1.0288	-10.859	-3.8562	8.8255	0	0	0	0
-1.122	-10.863	-3.7975	8.8734	0	0	0	0
-1.2167	-10.867	-3.7357	8.9374	0	0	0	0
-1.3101	-10.866	-3.6709	9.0106	0	0	0	0
-1.3997	-10.859	-3.6049	9.0917	0	0	0	0
-1.482	-10.847	-3.5397	9.1824	0	0	0	0
-1.5541	-10.834	-3.4757	9.2803	0	0	0	0
-1.6147	-10.821	-3.413	9.3751	0	0	0	0
-1.6637	-10.812	-3.3518	9.4532	0	0	0	0
-1.7028	-10.809	-3.292	9.5103	0	0	0	0
-1.7342	-10.813	-3.2329	9.5559	0	0	0	0
-1.76	-10.822	-3.1741	9.608	0	0	0	0
-1.7815	-10.834	-3.1148	9.6815	0	0	0	0
-1.8008	-10.845	-3.0534	9.78	0	0	0	0
-1.8206	-10.85	-2.9883	9.8956	0	0	0	0
-1.8441	-10.844	-2.9181	10.016	0	0	0	0
-1.8731	-10.823	-2.8424	10.132	0	0	0	0
-1.9078	-10.785	-2.7617	10.239	0	0	0	0
-1.9466	-10.727	-2.6783	10.334	0	0	0	0
-1.9863	-10.652	-2.5951	10.41	0	0	0	0
-2.0236	-10.565	-2.5143	10.468	0	0	0	0
-2.0557	-10.472	-2.4353	10.515	0	0	0	0
-2.0819	-10.377	-2.3564	10.564	-2.0894	-10.302	0	0
-2.1033	-10.28	-2.2752	10.626	0	0	0	0
-2.1215	-10.179	-2.1892	10.705	0	0	0	0
-2.1374	-10.072	-2.0974	10.795	0	0	0	0
-2.1508	-9.9685	-2.0006	10.888	0	0	0	0
-2.1603	-9.8765	-1.9012	10.981	0	0	0	0
-2.1652	-9.8024	-1.8018	11.074	0	0	0	0
-2.165	-9.7465	-1.705	11.167	0	0	0	0
-2.1599	-9.7043	-1.6132	11.256	0	0	0	0
-2.1511	-9.6713	-1.5282	11.339	0	0	0	0
-2.1405	-9.6453	-1.4511	11.415	0	0	0	0
-2.1302	-9.6262	-1.3823	11.492	0	0	0	0
-2.1219	-9.614	-1.3208	11.574	0	0	0	0
-2.1163	-9.6073	-1.265	11.662	0	0	0	0
-2.1133	-9.6038	-1.2122	11.759	0	0	0	0
-2.1127	-9.6009	-1.1611	11.86	0	0	0	0
-2.1146	-9.5958	-1.1114	11.958	0	0	0	0
-2.1187	-9.5861	-1.0633	12.047	0	0	-2.1162	-9.5592
-2.1252	-9.5703	-1.0166	12.124	0	0	0	0
-2.1335	-9.5485	-0.97044	12.19	0	0	0	0
-2.1425	-9.5226	-0.92489	12.243	0	0	0	0
-2.1504	-9.4938	-0.88117	12.282	0	0	0	0
-2.1559	-9.4594	-0.84029	12.307	0	0	0	0
-2.1593	-9.4142	-0.80121	12.321	0	0	0	0
-2.1629	-9.3545	-0.76113	12.33	0	0	0	0
-2.1696	-9.2807	-0.71769	12.339	0	0	0	0
-2.1825	-9.198	-0.67074	12.353	0	0	0	0
-2.2039	-9.1119	-0.62261	12.378	0	0	0	0
-2.2349	-9.023	-0.57742	12.414	0	0	0	0
-2.273	-8.9287	-0.54028	12.459	0	0	0	0
-2.3118	-8.8274	-0.5165	12.508	0	0	0	0
-2.3425	-8.7209	-0.51033	12.559	0	0	0	0
-2.3571	-8.6122	-0.52386	12.611	0	0	0	0
-2.3509	-8.5047	-0.55647	12.666	0	0	0	0
-2.3235	-8.3996	-0.60478	12.719	0	0	0	0
-2.2781	-8.2961	-0.66355	12.766	0	0	0	0
-2.2186	-8.1954	-0.7273	12.804	0	0	0	0
-2.1492	-8.1035	-0.79186	12.834	0	0	0	0
-2.0743	-8.0259	-0.85507	12.856	0	0	0	0
-1.9987	-7.9624	-0.9163	12.873	0	0	0	0
-1.927	-7.9092	-0.97565	12.884	0	0	0	0
-1.8627	-7.8624	-1.0335	12.887	0	0	0	0
-1.808	-7.8187	-1.0904	12.881	0	0	0	0
-1.7625	-7.7771	-1.1472	12.871	0	0	0	0
-1.7234	-7.738	-1.2051	12.86	-1.1645	12.788	0	0
-1.6867	-7.7011	-1.2655	12.854	0	0	0	0
-1.6477	-7.6648	-1.3291	12.855	0	0	0	0
-1.603	-7.6283	-1.396	12.865	0	0	0	0
-1.5511	-7.592	-1.4661	12.887	0	0	-1.5042	12.814
-1.4927	-7.557	-1.5393	12.919	0	0	0	0
-1.4309	-7.523	-1.6153	12.961	0	0	0	0
-1.3697	-7.4888	-1.6925	13.006	0	0	0	0
-1.3131	-7.4526	-1.7688	13.048	0	0	0	0
-1.2642	-7.4134	-1.8427	13.081	0	0	0	0
-1.2238	-7.3701	-1.9139	13.109	0	0	0	0
-1.1915	-7.3212	-1.9822	13.135	0	0	0	0
-1.1654	-7.2665	-2.046	13.168	0	0	0	0
-1.1438	-7.2077	-2.1038	13.215	0	0	0	0
-1.1249	-7.1483	-2.1547	13.281	0	0	0	0
-1.1069	-7.092	-2.1995	13.365	0	0	0	0
-1.0877	-7.04	-2.2403	13.455	0	0	0	0
-1.0649	-6.9919	-2.2797	13.537	0	0	0	0
-1.0375	-6.9476	-2.3197	13.601	0	0	0	0
-1.0058	-6.908	-2.361	13.643	0	0	0	0
-0.97039	-6.8734	-2.4014	13.667	0	0	0	0
-0.93212	-6.8425	-2.4361	13.679	0	0	0	0
-0.8915	-6.8129	-2.4593	13.685	0	0	0	0
-0.84769	-6.7812	-2.4674	13.692	0	0	0	0
-0.79802	-6.7442	-2.4604	13.706	0	0	0	0
-0.7392	-6.7011	-2.4408	13.73	0	0	0	0
-0.66917	-6.6551	-2.4121	13.767	0	0	0	0
-0.58777	-6.6117	-2.3774	13.813	0	0	0	0
-0.49677	-6.5744	-2.3387	13.866	0	0	0	0
-0.39985	-6.543	-2.2963	13.923	0	0	0	0
-0.30216	-6.5157	-2.2489	13.987	0	0	0	0
-0.20874	-6.4924	-2.1965	14.06	0	0	0	0
-0.12311	-6.4767	-2.1418	14.146	0	0	0	0
-0.046922	-6.4743	-2.0895	14.246	0	0	0	0
0.019669	-6.4874	-2.0448	14.355	0	0	0	0
0.077698	-6.5133	-2.011	14.465	0	0	0	0
0.12857	-6.5461	-1.9881	14.568	0	0	0	0
0.17256	-6.5793	-1.9726	14.657	0	0	0	0
0.20844	-6.6079	-1.9599	14.733	0	0	0	0
0.23526	-6.6289	-1.9451	14.8	0	0	0	0
0.25372	-6.6415	-1.9239	14.858	0	0	0	0
0.2657	-6.6482	-1.8921	14.903	0.26456	-6.6266	0	0
0.27346	-6.6558	-1.846	14.927	0	0	0	0
0.27966	-6.6719	-1.7844	14.92	0	0	0	0
0.28737	-6.6994	-1.7099	14.878	0	0	0	0
0.29966	-6.7353	-1.6282	14.8	0	0	0	0
0.3184	-6.7736	-1.5457	14.694	0	0	0	0
0.34318	-6.8105	-1.4677	14.58	0	0	0	0
0.37127	-6.8458	-1.3971	14.48	0	0	0	0
0.39947	-6.8836	-1.3347	14.411	0	0	0	0
0.42651	-6.9315	-1.2796	14.385	0	0	0	0
0.45356	-6.9986	-1.2298	14.399	0	0	0	0
0.48263	-7.0924	-1.1827	14.435	0	0	0	0
0.51485	-7.214	-1.1352	14.469	0	0	0.52352	-7.1351
0.54977	-7.3568	-1.0856	14.48	0	0	0	0
0.58561	-7.507	-1.0345	14.459	0	0	0	0
0.61955	-7.6467	-0.98461	14.41	0	0	0	0
0.64857	-7.7611	-0.93937	14.336	0	0	0	0
0.67099	-7.8445	-0.90245	14.243	0	0	0	0
0.68734	-7.9014	-0.87685	14.139	0	0	0	0
0.69974	-7.9428	-0.86365	14.038	0	0	0	0
0.71072	-7.9821	-0.86128	13.951	0	0	0	0
0.72212	-8.0308	-0.86539	13.882	0	0	0	0
0.73407	-8.0962	-0.86878	13.828	0	0	0	0
0.74514	-8.1803	-0.86184	13.784	-0.92962	13.808	0	0
0.75351	-8.2818	-0.83467	13.746	0	0	0	0
0.75809	-8.3973	-0.78025	13.714	0	0	0	0
0.75888	-8.5226	-0.69525	13.692	0	0	0	0
0.75695	-8.6519	-0.57931	13.678	0	0	0	0
0.75406	-8.7772	-0.43565	13.665	0	0	0	0
0.75215	-8.8909	-0.27183	13.645	0	0	0	0
0.75257	-8.9887	-0.098557	13.618	0	0	0	0
0.75506	-9.0694	0.072819	13.587	0	0	0	0
0.75741	-9.1354	0.23286	13.56	0	0	0	0
0.75634	-9.1925	0.37534	13.542	0	0	0	0
0.74869	-9.2477	0.49665	13.536	0	0	0	0
0.73249	-9.3071	0.59527	13.543	0	0	0	0
0.7073	-9.374	0.67234	13.565	0	0	0	0
0.67387	-9.4475	0.7315	13.599	0	0	0	0
0.63338	-9.5218	0.77744	13.642	0	0	0	0
0.58716	-9.5908	0.81554	13.688	0	0	0	0
0.53658	-9.6519	0.85222	13.736	0	0	0	0
0.48291	-9.7084	0.89327	13.792	0	0	0.87197	13.726
0.42713	-9.7661	0.94143	13.862	0	0	0	0
0.37041	-9.8299	0.99675	13.952	0	0	0	0
0.31446	-9.9015	1.0585	14.059	0	0	0	0
0.26129	-9.9792	1.1256	14.175	0	0	0	0
0.21267	-10.058	1.1957	14.28	0	0	0	0
0.16965	-10.131	1.2656	14.358	0	0	0	0
0.13264	-10.192	1.3325	14.394	0	0	0	0
0.10148	-10.236	1.3954	14.381	0	0	0	0
0.074927	-10.266	1.4548	14.322	0	0	0	0
0.050277	-10.285	1.5124	14.227	0	0	0	0
0.023969	-10.297	1.5704	14.117	0	0	0	0
-0.007663	-10.304	1.6305	14.005	0	0	0	0
-0.047732	-10.308	1.6933	13.9	0	0	0	0
-0.09784	-10.309	1.7573	13.808	0	0	0	0
-0.15773	-10.311	1.8206	13.736	0	0	0	0
-0.22564	-10.314	1.8819	13.689	0	0	0	0
-0.29805	-10.32	1.9401	13.667	0	0	0	0
-0.3697	-10.329	1.9945	13.663	0	0	0	0
-0.43561	-10.343	2.0433	13.67	0	0	0	0
-0.49333	-10.364	2.0842	13.68	0	0	0	0
-0.54302	-10.391	2.117	13.693	0	0	0	0
-0.58576	-10.425	2.1436	13.706	0	0	0	0
-0.62249	-10.461	2.1673	13.723	0	0	0	0
-0.65456	-10.498	2.1903	13.744	0	0	0	0
-0.68456	-10.536	2.2125	13.768	0	0	0	0
-0.71581	-10.574	2.2309	13.795	-0.69985	-10.511	0	0
-0.75129	-10.607	2.2411	13.815	0	0	0	0
-0.79365	-10.635	2.2388	13.815	0	0	0	0
-0.8456	-10.654	2.2212	13.782	0	0	0	0
-0.90905	-10.666	2.1864	13.707	0	0	0	0
-0.9839	-10.674	2.1349	13.596	0	0	0	0
-1.0678	-10.677	2.069	13.462	0	0	0	0
-1.1569	-10.678	1.9932	13.322	0	0	0	0
-1.2468	-10.677	1.9135	13.192	0	0	0	0
-1.3327	-10.674	1.836	13.084	0	0	0	0
-1.4106	-10.669	1.7657	13.004	0	0	0	0
-1.4775	-10.664	1.7046	12.947	0	0	0	0
-1.5316	-10.66	1.6529	12.905	0	0	0	0
-1.5724	-10.657	1.6086	12.867	0	0	0	0
-1.6006	-10.658	1.568	12.829	0	0	0	0
-1.6193	-10.66	1.5271	12.791	0	0	0	0
-1.6328	-10.662	1.482	12.758	0	0	0	0
-1.6454	-10.66	1.4306	12.732	0	0	0	0
-1.66	-10.651	1.3722	12.717	0	0	-1.6412	-10.7
-1.6775	-10.636	1.308	12.709	0	0	0	0
-1.6974	-10.614	1.2399	12.708	0	0	0	0
-1.7177	-10.59	1.1705	12.714	0	0	0	0
-1.7363	-10.566	1.1032	12.725	0	0	0	0
-1.7514	-10.543	1.0412	12.742	0	0	0	0
-1.7625	-10.522	0.98647	12.764	0	0	0	0
-1.7699	-10.503	0.93984	12.787	0	0	0	0
-1.7749	-10.485	0.90143	12.802	0	0	0	0
-1.7788	-10.466	0.87059	12.804	0	0	0	0
-1.7824	-10.447	0.84521	12.796	0	0	0	0
-1.7862	-10.429	0.82171	12.78	0	0	0	0
-1.7901	-10.415	0.79619	12.76	0	0	0	0
-1.7939	-10.408	0.76623	12.732	0	0	0	0
-1.7982	-10.41	0.73235	12.695	0	0	0	0
-1.8044	-10.426	0.6973	12.646	0	0	0	0
-1.8134	-10.457	0.66333	12.581	0	0	0	0
-1.8235	-10.5	0.63013	12.492	0	0	0	0
-1.8318	-10.552	0.59558	12.366	0	0	0	0
-1.8349	-10.607	0.55777	12.191	0	0	0	0
-1.8301	-10.661	0.51614	11.961	0	0	0	0
-1.8154	-10.711	0.47122	11.685	0	0	0	0
-1.7894	-10.758	0.42417	11.384	0	0	0	0
-1.7521	-10.806	0.37653	11.09	0	0	0	0
-1.7051	-10.858	0.32966	10.827	0	0	0	0
-1.6508	-10.915	0.28427	10.606	0	0	0	0
-1.5919	-10.983	0.24055	10.433	0	0	0	0
-1.5316	-11.061	0.1985	10.307	0	0	0	0
-1.4734	-11.149	0.1584	10.226	0	0	0	0
-1.4206	-11.239	0.12028	10.176	0	0	0	0
-1.3756	-11.321	0.082687	10.141	0	0	0	0
-1.3388	-11.39	0.042942	10.1	0	0	0	0
-1.3082	-11.443	-0.001504	10.041	0	0	0	0
-1.2807	-11.48	-0.052049	9.9599	0	0	0	0
-1.2528	-11.504	-0.10844	9.8634	0	0	0	0
-1.221	-11.519	-0.16886	9.7607	0	0	0	0
-1.1826	-11.532	-0.23106	9.6572	0	0	0	0
-1.1363	-11.548	-0.29389	9.5503	0	0	0	0
-1.0828	-11.569	-0.35797	9.4316	0	0	0	0
-1.0253	-11.596	-0.42505	9.2964	0	0	0	0
-0.96839	-11.625	-0.49657	9.1481	0	0	0	0
-0.91568	-11.651	-0.57251	8.9924	0	0	0	0
-0.86829	-11.673	-0.65135	8.8294	0	0	0	0
-0.82495	-11.688	-0.73094	8.6532	0	0	0	0
-0.78356	-11.702	-0.80972	8.4589	0	0	0	0
-0.74268	-11.718	-0.88691	8.2451	0	0	0	0
-0.70225	-11.735	-0.96184	8.0102	0	0	0	0
-0.66334	-11.753	-1.0342	7.757	0	0	0	0
-0.62729	-11.77	-1.1051	7.4999	0	0	0	0
-0.59498	-11.784	-1.1764	7.2605	0	0	0	0
-0.56655	-11.798	-1.2498	7.0522	0	0	0	0
-0.54164	-11.813	-1.3252	6.8707	0	0	0	0
-0.51959	-11.831	-1.4008	6.7015	0	0	0	0
-0.4994	-11.853	-1.4739	6.5311	0	0	0	0
-0.47995	-11.878	-1.5425	6.3529	-1.5579	6.481	0	0
-0.46073	-11.903	-1.6065	6.1678	0	0	0	0
-0.44227	-11.926	-1.6663	5.9801	0	0	0	0
-0.42553	-11.945	-1.7231	5.7913	0	0	0	0
-0.41081	-11.958	-1.7784	5.6014	0	0	0	0
-0.3976	-11.967	-1.8336	5.4134	0	0	-1.8122	5.3796
-0.38538	-11.973	-1.8879	5.2331	0	0	0	0
-0.37445	-11.977	-1.9394	5.0694	0	0	0	0
-0.36566	-11.98	-1.9866	4.9322	0	0	0	0
-0.35912	-11.984	-2.0286	4.8275	0	0	0	0
-0.35325	-11.988	-2.0658	4.7547	0	0	0	0
-0.34587	-11.992	-2.0996	4.7064	0	0	0	0
-0.3361	-11.992	-2.1322	4.6722	0	0	0	0
-0.32504	-11.985	-2.1642	4.6411	0	0	0	0
-0.31532	-11.966	-2.1947	4.6052	0	0	0	0
-0.31003	-11.931	-2.2225	4.5621	0	0	0	0
-0.31161	-11.88	-2.247	4.5141	0	0	0	0
-0.32121	-11.816	-2.2692	4.4659	0	0	0	0
-0.33833	-11.748	-2.2913	4.4216	0	0	0	0
-0.36046	-11.681	-2.3154	4.3824	0	0	0	0
-0.38361	-11.624	-2.3425	4.3464	0	0	0	0
-0.40351	-11.581	-2.3721	4.3115	0	0	0	0
-0.41663	-11.551	-2.4025	4.2779	0	0	0	0
-0.42139	-11.529	-2.4319	4.2499	0	0	0	0
-0.41888	-11.511	-2.4576	4.2323	0	0	0	0
-0.41286	-11.49	-2.4767	4.2257	0	0	0	0
-0.40936	-11.467	-2.4865	4.227	0	0	0	0
-0.41566	-11.441	-2.4858	4.2312	0	0	0	0
-0.43876	-11.414	-2.4757	4.2326	0	0	0	0
-0.48348	-11.386	-2.4587	4.2256	0	0	0	0
-0.55138	-11.364	-2.438	4.2074	0	0	0	0
-0.64099	-11.354	-2.4161	4.1796	0	0	0	0
-0.74838	-11.362	-2.394	4.1484	0	0	0	0
-0.86747	-11.393	-2.3709	4.1226	0	0	0	0
-0.99111	-11.445	-2.3442	4.1115	0	0	0	0
-1.1131	-11.516	-2.3108	4.1216	0	0	0	0
-1.23	-11.601	-2.2676	4.154	0	0	0	0
-1.3406	-11.694	-2.2126	4.2027	0	0	0	0
-1.446	-11.792	-2.1454	4.2572	0	0	0	0
-1.5467	-11.893	-2.0678	4.3065	0	0	0	0
-1.6417	-11.993	-1.9833	4.3436	0	0	0	0
-1.7285	-12.089	-1.8961	4.3658	0	0	0	0
-1.8053	-12.179	-1.8102	4.3725	0	0	0	0
-1.8718	-12.257	-1.7288	4.3664	0	0	0	0
-1.9291	-12.322	-1.6541	4.3532	0	0	0	0
-1.979	-12.37	-1.5871	4.3404	0	0	0	0
-2.0235	-12.405	-1.5281	4.3351	-2.0266	-12.356	0	0
-2.0651	-12.431	-1.4765	4.3431	0	0	0	0
-2.106	-12.457	-1.4301	4.3691	0	0	0	0
-2.1474	-12.49	-1.386	4.4155	0	0	0	0
-2.1905	-12.536	-1.3418	4.4811	0	0	-2.1993	-12.333
-2.2361	-12.603	-1.2973	4.5615	0	0	0	0
-2.2842	-12.692	-1.2543	4.6525	0	0	0	0
-2.3341	-12.803	-1.2158	4.7522	0	0	0	0
-2.3847	-12.933	-1.1846	4.8577	0	0	0	0
-2.435	-13.078	-1.1613	4.9611	0	0	0	0
-2.4835	-13.237	-1.1432	5.0509	0	0	0	0
-2.5282	-13.404	-1.1262	5.1208	0	0	0	0
-2.5676	-13.567	-1.106	5.1731	0	0	0	0
-2.6007	-13.712	-1.0792	5.2154	0	0	0	0
-2.6265	-13.828	-1.0454	5.2566	0	0	0	0
-2.6436	-13.914	-1.0064	5.303	0	0	0	0
-2.6509	-13.976	-0.96505	5.3553	0	0	0	0
-2.649	-14.025	-0.92228	5.4089	0	0	0	0
-2.6391	-14.074	-0.87668	5.4591	0	0	0	0
-2.6226	-14.133	-0.82522	5.5054	0	0	0	0
-2.6011	-14.211	-0.76401	5.552	0	0	0	0
-2.5763	-14.311	-0.68897	5.6047	0	0	0	0
-2.5509	-14.431	-0.59799	5.6667	0	0	0	0
-2.5267	-14.568	-0.49324	5.7353	0	0	0	0
-2.505	-14.719	-0.38064	5.8008	0	0	0	0
-2.4859	-14.877	-0.26697	5.8512	0	0	0	0
-2.4698	-15.033	-0.15732	5.8791	0	0	0	0
-2.4563	-15.18	-0.054387	5.8871	0	0	0	0
-2.4452	-15.313	0.041396	5.8855	0	0	0	0
-2.4361	-15.428	0.13104	5.8865	0	0	0	0
-2.4286	-15.528	0.21658	5.8996	0	0	0	0
-2.4213	-15.613	0.30132	5.9296	0	0	0	0
-2.4118	-15.68	0.38901	5.9753	0	0	0	0
-2.398	-15.729	0.48206	6.0285	0	0	0	0
-2.3787	-15.763	0.5804	6.078	0	0	0	0
-2.3536	-15.786	0.68156	6.1162	0	0	0	0
-2.322	-15.804	0.78225	6.1425	0	0	0	0
-2.2831	-15.822	0.87999	6.1617	0	0	0	0
-2.2381	-15.842	0.97312	6.1801	0	0	0	0
-2.1898	-15.864	1.0602	6.2016	0	0	0	0
-2.142	-15.887	1.1398	6.2266	0	0	0	0
-2.099	-15.913	1.2112	6.2545	0	0	0	0
-2.065	-15.943	1.2754	6.286	0	0	0	0
-2.0442	-15.981	1.3349	6.3242	0.56951	4.3846	0	0
-2.0397	-16.026	1.3928	6.3746	0	0	0	0
-2.0513	-16.078	1.452	6.4427	0	0	0	0
-2.0701	-16.13	1.5134	6.5305	0	0	0	0
-2.0743	-16.168	1.5758	6.6353	0	0	0	0
-2.0243	-16.168	1.6367	6.7525	0	0	0	0
-1.8606	-16.095	1.6929	6.8777	0	0	0	0
-1.5049	-15.902	1.7411	7.0053	0	0	0	0
-0.87355	-15.543	1.7786	7.1282	0	0	0	0
0.09187	-14.984	1.8047	7.2387	0	0	1.2841	6.097
1.3728	-14.238	1.8206	7.3323	0	0	0	0
2.8335	-13.384	1.8289	7.4073	0.29359	-0.70852	0	0
4.2654	-12.545	1.8323	7.4639	0	0	4.8216	-8.9144
