## Supplementary material for "How to control unpredictable others in court-net sports": International match data: n1_3_1.txt

1.0151	12.577	-3.6797	-12.482	0	0	1.0159	12.555
0.9954	12.59	-3.714	-12.467	0	0	0	0
0.97783	12.6	-3.7494	-12.453	0	0	0	0
0.96423	12.601	-3.7848	-12.442	0	0	0	0
0.95566	12.586	-3.8186	-12.435	0	0	0	0
0.95206	12.544	-3.8488	-12.433	0	0	0	0
0.9526	12.464	-3.8737	-12.436	0	0	0	0
0.956	12.337	-3.8922	-12.442	0	0	0	0
0.96052	12.166	-3.9036	-12.451	0	0	0	0
0.96396	11.966	-3.9081	-12.461	0	0	0	0
0.96401	11.763	-3.9074	-12.471	0	0	0	0
0.9591	11.575	-3.9044	-12.482	0	0	0	0
0.9491	11.408	-3.9028	-12.494	0	0	0	0
0.93571	11.265	-3.9079	-12.506	0	0	0	0
0.92226	11.151	-3.9256	-12.515	0	0	0	0
0.91229	11.065	-3.9609	-12.519	0	0	0	0
0.90797	11.005	-4.0155	-12.518	0	0	0	0
0.90946	10.97	-4.0861	-12.513	0	0	0	0
0.91561	10.958	-4.1663	-12.505	0	0	0	0
0.92483	10.966	-4.2486	-12.498	-0.75986	-2.219	0	0
0.93551	10.981	-4.3266	-12.494	0	0	0	0
0.94612	10.991	-4.3954	-12.493	0	0	0	0
0.95542	10.985	-4.4528	-12.495	0	0	0	0
0.96231	10.96	-4.4988	-12.5	0	0	0	0
0.96545	10.922	-4.5359	-12.508	0	0	0	0
0.96342	10.879	-4.5672	-12.518	0	0	0	0
0.95551	10.843	-4.5968	-12.527	0	0	0	0
0.94251	10.822	-4.6289	-12.537	0	0	0	0
0.9272	10.824	-4.667	-12.547	0	0	0	0
0.91377	10.856	-4.7127	-12.557	0	0	0	0
0.90633	10.915	-4.7657	-12.568	0	0	-1.6255	-3.3151
0.90755	10.998	-4.8237	-12.58	0	0	0	0
0.91816	11.094	-4.8825	-12.595	0	0	0	0
0.93701	11.194	-4.9376	-12.614	0	0	0	0
0.96147	11.29	-4.9846	-12.642	0	0	0	0
0.98808	11.378	-5.0215	-12.676	0	0	0	0
1.0126	11.453	-5.0494	-12.714	0	0	0	0
1.0309	11.509	-5.0706	-12.75	0	0	0	0
1.0405	11.547	-5.0873	-12.779	0	0	0	0
1.0407	11.569	-5.1012	-12.8	0	0	0	0
1.032	11.58	-5.1134	-12.81	0	0	0	0
1.0158	11.583	-5.125	-12.809	0	0	0	0
0.99498	11.581	-5.1367	-12.8	0	0	0	0
0.97487	11.574	-5.1481	-12.782	0	0	0	0
0.96237	11.564	-5.157	-12.76	0	0	0	0
0.96452	11.549	-5.1587	-12.738	0	0	0	0
0.98722	11.529	-5.1473	-12.722	0	0	0	0
1.0346	11.508	-5.1169	-12.717	0	0	0	0
1.1086	11.49	-5.0644	-12.725	0	0	0	0
1.2078	11.486	-4.9895	-12.747	0	0	0	0
1.3274	11.501	-4.8948	-12.777	0	0	0	0
1.4608	11.536	-4.7839	-12.813	0	0	0	0
1.6017	11.578	-4.6609	-12.851	0	0	0	0
1.7461	11.607	-4.5312	-12.89	0	0	0	0
1.8928	11.605	-4.4011	-12.931	0	0	0	0
2.0427	11.565	-4.2758	-12.974	0	0	0	0
2.197	11.489	-4.1584	-13.016	0	0	0	0
2.3548	11.389	-4.0502	-13.057	0	0	0	0
2.5131	11.283	-3.952	-13.092	0	0	0	0
2.6682	11.186	-3.8634	-13.12	0	0	0	0
2.817	11.107	-3.7836	-13.138	1.0253	2.2548	0	0
2.9569	11.047	-3.7117	-13.146	0	0	0	0
3.086	11.002	-3.6462	-13.143	0	0	0	0
3.2038	10.969	-3.5833	-13.131	0	0	0	0
3.3107	10.943	-3.5176	-13.116	0	0	0	0
3.4075	10.923	-3.4439	-13.103	0	0	0	0
3.4942	10.911	-3.3597	-13.095	0	0	0	0
3.57	10.906	-3.2652	-13.09	0	0	0	0
3.6348	10.908	-3.1633	-13.088	0	0	3.6334	10.948
3.69	10.91	-3.0575	-13.089	0	0	0	0
3.7387	10.911	-2.9525	-13.095	0	0	0	0
3.7848	10.909	-2.8537	-13.104	0	0	0	0
3.831	10.905	-2.7665	-13.114	0	0	0	0
3.8787	10.901	-2.695	-13.12	0	0	0	0
3.9282	10.899	-2.6403	-13.119	0	0	0	0
3.9794	10.903	-2.5999	-13.111	0	0	0	0
4.0321	10.915	-2.5689	-13.097	0	0	0	0
4.0851	10.937	-2.5403	-13.081	0	0	0	0
4.1369	10.968	-2.5061	-13.062	0	0	0	0
4.1857	11.004	-2.4583	-13.04	0	0	0	0
4.2305	11.036	-2.3916	-13.011	0	0	0	0
4.2706	11.06	-2.3036	-12.972	0	0	0	0
4.3049	11.076	-2.1957	-12.922	0	0	0	0
4.3315	11.083	-2.0724	-12.859	0	0	0	0
4.3475	11.086	-1.9401	-12.786	0	0	0	0
4.3497	11.086	-1.8054	-12.703	0	0	0	0
4.3351	11.086	-1.6733	-12.615	0	0	0	0
4.3024	11.087	-1.5467	-12.525	0	0	0	0
4.2531	11.091	-1.4255	-12.437	0	0	0	0
4.1904	11.096	-1.3074	-12.354	0	0	0	0
4.1171	11.104	-1.1879	-12.284	0	0	0	0
4.0364	11.115	-1.0629	-12.232	0	0	0	0
3.9532	11.129	-0.93021	-12.197	0	0	0	0
3.873	11.149	-0.79012	-12.173	0	0	0	0
3.7996	11.175	-0.6446	-12.151	0	0	0	0
3.734	11.209	-0.49633	-12.126	0	0	0	0
3.6748	11.252	-0.34724	-12.099	0	0	0	0
3.6186	11.301	-0.19678	-12.068	0	0	0	0
3.5603	11.355	-0.041715	-12.036	0	0	0	0
3.4939	11.41	0.12145	-12.005	0	0	0	0
3.4143	11.466	0.29305	-11.977	0	0	0	0
3.318	11.527	0.46945	-11.953	0	0	0	0
3.2042	11.594	0.64566	-11.935	0	0	0	0
3.0743	11.666	0.81829	-11.925	0	0	0	0
2.9307	11.732	0.98592	-11.922	0	0	0	0
2.7773	11.783	1.1476	-11.929	0	0	0	0
2.6189	11.813	1.3021	-11.944	0	0	0	0
2.4614	11.822	1.4479	-11.968	0	0	0	0
2.3101	11.817	1.5834	-11.998	0	0	0	0
2.1695	11.802	1.7079	-12.034	0	0	0	0
2.0417	11.78	1.8218	-12.071	1.8412	-12.039	0	0
1.9277	11.752	1.9271	-12.108	0	0	0	0
1.8269	11.725	2.0267	-12.141	0	0	0	0
1.7371	11.704	2.1234	-12.17	0	0	0	0
1.6555	11.691	2.2189	-12.193	0	0	0	0
1.5798	11.685	2.3132	-12.213	0	0	0	0
1.508	11.683	2.4047	-12.229	0	0	0	0
1.4376	11.688	2.4911	-12.241	0	0	0	0
1.3664	11.71	2.571	-12.248	0	0	0	0
1.2931	11.763	2.644	-12.249	0	0	0	0
1.2173	11.858	2.712	-12.242	0	0	0	0
1.1396	11.991	2.7772	-12.23	0	0	2.7364	-12.191
1.0611	12.143	2.8414	-12.218	0	0	0	0
0.98333	12.283	2.9048	-12.212	0	0	0	0
0.90742	12.389	2.9675	-12.217	0	0	0	0
0.83406	12.449	3.03	-12.238	0	0	0	0
0.76458	12.468	3.0927	-12.276	0	0	0	0
0.70085	12.457	3.1551	-12.328	0	0	0	0
0.64406	12.43	3.2148	-12.386	0	0	0	0
0.59388	12.401	3.2674	-12.442	0	0	0	0
0.54917	12.382	3.3087	-12.488	0	0	0	0
0.50969	12.38	3.3353	-12.521	0	0	0	0
0.47666	12.39	3.346	-12.544	0	0	0	0
0.45184	12.406	3.3409	-12.563	0	0	0	0
0.43719	12.415	3.3215	-12.589	0	0	0	0
0.43522	12.414	3.2909	-12.629	0	0	0	0
0.44833	12.401	3.2534	-12.685	0	0	0	0
0.47729	12.379	3.2137	-12.755	0	0	0	0
0.52015	12.354	3.1764	-12.834	0	0	0	0
0.57328	12.329	3.1448	-12.913	0	0	0	0
0.63338	12.31	3.1201	-12.985	0	0	0	0
0.69831	12.3	3.1006	-13.042	0	0	0	0
0.76641	12.299	3.082	-13.082	0	0	0	0
0.83609	12.304	3.0579	-13.104	0	0	0	0
0.9063	12.315	3.0204	-13.112	0	0	0	0
0.97738	12.334	2.9628	-13.111	0.98135	12.278	0	0
1.0513	12.361	2.8804	-13.105	0	0	0	0
1.1306	12.395	2.7726	-13.097	0	0	0	0
1.2164	12.432	2.643	-13.092	0	0	0	0
1.3075	12.463	2.4977	-13.092	0	0	0	0
1.4005	12.484	2.3438	-13.1	0	0	0	0
1.491	12.493	2.1884	-13.114	0	0	0	0
1.5744	12.487	2.039	-13.129	0	0	0	0
1.6469	12.467	1.9022	-13.139	0	0	0	0
1.7062	12.431	1.7823	-13.138	0	0	0	0
1.7517	12.376	1.6803	-13.129	0	0	0	0
1.7848	12.304	1.5946	-13.114	0	0	0	0
1.8081	12.219	1.522	-13.102	0	0	0	0
1.825	12.131	1.4582	-13.094	0	0	0	0
1.8395	12.053	1.3975	-13.089	0	0	0	0
1.8558	11.996	1.3324	-13.086	0	0	0	0
1.8781	11.968	1.2557	-13.084	0	0	1.878	11.888
1.9107	11.971	1.1627	-13.085	0	0	0	0
1.9569	12.004	1.0537	-13.087	0	0	0	0
2.0176	12.058	0.93376	-13.092	0	0	0	0
2.091	12.121	0.81072	-13.095	0	0	0	0
2.1729	12.175	0.69233	-13.096	0	0	0	0
2.2579	12.206	0.58471	-13.094	0	0	0	0
2.3406	12.207	0.4918	-13.091	0	0	0	0
2.4166	12.184	0.41558	-13.092	0	0	0	0
2.483	12.151	0.35672	-13.099	0	0	0	0
2.5385	12.119	0.31486	-13.113	0	0	0	0
2.5836	12.095	0.28773	-13.13	0	0	0	0
2.6214	12.084	0.27033	-13.144	0	0	0	0
2.6573	12.088	0.25541	-13.147	0	0	0	0
2.6963	12.104	0.23463	-13.137	0	0	0	0
2.74	12.131	0.19945	-13.117	0	0	0	0
2.787	12.163	0.14266	-13.089	0	0	0	0
2.8344	12.194	0.060523	-13.055	0	0	0	0
2.8794	12.222	-0.045599	-13.019	0	0	0	0
2.9206	12.25	-0.16998	-12.984	0	0	0	0
2.957	12.285	-0.3052	-12.953	0	0	0	0
2.9879	12.332	-0.44533	-12.928	0	0	0	0
3.0128	12.384	-0.5882	-12.908	0	0	0	0
3.0311	12.433	-0.73562	-12.891	0	0	0	0
3.0431	12.472	-0.89111	-12.878	0	0	0	0
3.0495	12.499	-1.0567	-12.871	0	0	0	0
3.0509	12.516	-1.2314	-12.869	0	0	0	0
3.0473	12.525	-1.4122	-12.871	0	0	0	0
3.0382	12.528	-1.5959	-12.876	0	0	0	0
3.0225	12.526	-1.7805	-12.882	0	0	0	0
2.9993	12.518	-1.9658	-12.894	-2.0162	-12.878	0	0
2.9686	12.502	-2.1536	-12.916	0	0	0	0
2.9316	12.476	-2.346	-12.954	0	0	0	0
2.8911	12.438	-2.5425	-13.016	0	0	0	0
2.8509	12.39	-2.7389	-13.104	0	0	0	0
2.8145	12.335	-2.9296	-13.212	0	0	0	0
2.7834	12.275	-3.1112	-13.327	0	0	0	0
2.758	12.209	-3.2832	-13.435	0	0	0	0
2.7376	12.136	-3.4472	-13.533	0	0	0	0
2.7203	12.057	-3.6049	-13.619	0	0	0	0
2.7034	11.972	-3.7563	-13.696	0	0	-3.7825	-13.684
2.6841	11.881	-3.9007	-13.763	0	0	0	0
2.6605	11.785	-4.0369	-13.824	0	0	0	0
2.6313	11.683	-4.1644	-13.882	0	0	0	0
2.5949	11.574	-4.284	-13.94	0	0	0	0
2.5491	11.452	-4.3972	-13.997	0	0	0	0
2.493	11.314	-4.5067	-14.048	0	0	0	0
2.4284	11.165	-4.6155	-14.088	0	0	0	0
2.3599	11.018	-4.7247	-14.113	0	0	0	0
2.2927	10.883	-4.8329	-14.126	0	0	0	0
2.2307	10.762	-4.9381	-14.129	0	0	0	0
2.1763	10.652	-5.0396	-14.126	0	0	0	0
2.1301	10.553	-5.1371	-14.119	0	0	0	0
2.0907	10.468	-5.2302	-14.112	0	0	0	0
2.0563	10.398	-5.3177	-14.105	0	0	0	0
2.0258	10.342	-5.398	-14.1	0	0	0	0
1.9989	10.299	-5.4689	-14.095	0	0	0	0
1.9756	10.263	-5.5285	-14.092	0	0	0	0
1.9557	10.227	-5.577	-14.095	0	0	0	0
1.938	10.179	-5.617	-14.106	0	0	0	0
1.9211	10.11	-5.6525	-14.127	0	0	0	0
1.9031	10.012	-5.6871	-14.155	0	0	0	0
1.8824	9.8816	-5.7231	-14.187	0	0	0	0
1.8574	9.7235	-5.7608	-14.215	0	0	0	0
1.8265	9.5478	-5.7983	-14.236	0	0	0	0
1.7879	9.3651	-5.8321	-14.25	0	0	0	0
1.7416	9.1845	-5.8572	-14.257	0	0	0	0
1.6904	9.0136	-5.869	-14.261	0	0	0	0
1.6383	8.8579	-5.8643	-14.266	0	0	0	0
1.5891	8.7216	-5.8429	-14.273	0	0	0	0
1.5457	8.61	-5.807	-14.285	0	0	0	0
1.5103	8.5285	-5.7593	-14.301	0	0	0	0
1.4837	8.4804	-5.7017	-14.321	0	0	0	0
1.4653	8.4636	-5.635	-14.344	0	0	0	0
1.4533	8.4687	-5.5599	-14.37	0	0	0	0
1.4459	8.481	-5.4772	-14.399	0	0	0	0
1.4414	8.4856	-5.387	-14.433	0	0	0	0
1.4382	8.4713	-5.2887	-14.473	0	0	0	0
1.4352	8.4323	-5.1823	-14.519	0	0	0	0
1.4319	8.3686	-5.0685	-14.57	0	0	0	0
1.4286	8.2881	-4.9488	-14.626	0	0	0	0
1.4261	8.202	-4.8264	-14.684	0	0	0	0
1.4246	8.1193	-4.7053	-14.746	0	0	0	0
1.4233	8.0442	-4.5881	-14.814	0	0	0	0
1.4206	7.9799	-4.4755	-14.891	0	0	0	0
1.415	7.9297	-4.3668	-14.976	0	0	0	0
1.4058	7.8961	-4.26	-15.064	0	0	0	0
1.394	7.8804	-4.1518	-15.147	0	0	0	0
1.382	7.884	-4.0373	-15.22	0	0	0	0
1.3727	7.9103	-3.9124	-15.28	0	0	0	0
1.3686	7.9645	-3.7756	-15.329	0	0	0	0
1.3721	8.051	-3.629	-15.371	0	0	0	0
1.3844	8.1693	-3.4782	-15.408	0	0	0	0
1.4048	8.3096	-3.3287	-15.444	0	0	0	0
1.4315	8.4537	-3.1836	-15.475	0	0	0	0
1.4617	8.5853	-3.043	-15.5	0	0	0	0
1.4931	8.6999	-2.906	-15.514	0	0	0	0
1.5246	8.8044	-2.7732	-15.514	0	0	0	0
1.5573	8.9095	-2.6469	-15.502	0	0	0	0
1.5935	9.0213	-2.5316	-15.479	0	0	0	0
1.6344	9.1353	-2.4308	-15.451	0	0	0	0
1.6799	9.2409	-2.345	-15.418	0	0	0	0
1.7278	9.3313	-2.2711	-15.385	0	0	0	0
1.7739	9.4087	-2.2039	-15.349	0	0	0	0
1.812	9.4789	-2.1377	-15.311	0	0	0	0
1.8369	9.5458	-2.068	-15.272	0	0	0	0
1.8467	9.6093	-1.9918	-15.233	0	0	0	0
1.843	9.6673	-1.9082	-15.199	1.8395	9.7868	0	0
1.8294	9.7198	-1.8182	-15.17	0	0	0	0
1.8098	9.7712	-1.7245	-15.146	0	0	0	0
1.7877	9.8271	-1.6307	-15.125	0	0	0	0
1.7658	9.8897	-1.5409	-15.103	0	0	0	0
1.7462	9.9563	-1.459	-15.075	0	0	0	0
1.7305	10.023	-1.3876	-15.043	0	0	0	0
1.7192	10.087	-1.3285	-15.008	0	0	0	0
1.7123	10.148	-1.2811	-14.975	0	0	0	0
1.7088	10.201	-1.2436	-14.944	0	0	0	0
1.7073	10.243	-1.2137	-14.915	0	0	0	0
1.7067	10.268	-1.1894	-14.891	0	0	0	0
1.707	10.277	-1.1689	-14.874	0	0	0	0
1.7093	10.268	-1.1512	-14.864	0	0	0	0
1.715	10.243	-1.1363	-14.861	0	0	0	0
1.7248	10.204	-1.1247	-14.862	0	0	0	0
1.7385	10.157	-1.1163	-14.867	0	0	0	0
1.755	10.114	-1.1098	-14.872	0	0	0	0
1.7731	10.089	-1.1034	-14.877	0	0	1.7749	9.7965
1.7924	10.089	-1.0952	-14.881	0	0	0	0
1.8126	10.113	-1.0834	-14.88	0	0	0	0
1.8332	10.152	-1.0666	-14.874	0	0	0	0
1.8528	10.193	-1.044	-14.862	0	0	0	0
1.8699	10.228	-1.015	-14.842	0	0	0	0
1.8828	10.251	-0.98028	-14.816	0	0	0	0
1.8894	10.263	-0.94188	-14.783	0	0	0	0
1.887	10.261	-0.90307	-14.743	0	0	0	0
1.8727	10.245	-0.86719	-14.697	0	0	0	0
1.8439	10.215	-0.83731	-14.644	0	0	0	0
1.7993	10.172	-0.81596	-14.583	0	0	0	0
1.7408	10.119	-0.80402	-14.514	0	0	0	0
1.6744	10.06	-0.8006	-14.436	0	0	0	0
1.6078	10.003	-0.80416	-14.349	0	0	0	0
1.5475	9.9504	-0.81355	-14.249	0	0	0	0
1.497	9.9081	-0.82829	-14.135	0	0	0	0
1.4564	9.8775	-0.84826	-14.007	0	0	0	0
1.4225	9.8573	-0.8733	-13.87	0	0	0	0
1.3902	9.8446	-0.90292	-13.728	0	0	0	0
1.3551	9.8364	-0.93633	-13.589	0	0	0	0
1.3147	9.8312	-0.97267	-13.457	0	0	0	0
1.269	9.83	-1.0117	-13.334	0	0	0	0
1.2185	9.8361	-1.0546	-13.22	0	0	0	0
1.164	9.8527	-1.1028	-13.112	0	0	0	0
1.1082	9.8798	-1.1572	-13.004	0	0	0	0
1.055	9.9161	-1.2178	-12.884	0	0	0	0
1.0086	9.9613	-1.2843	-12.744	0	0	0	0
0.97096	10.015	-1.3563	-12.576	0	0	0	0
0.94212	10.073	-1.4329	-12.383	0	0	0	0
0.9211	10.133	-1.5118	-12.175	0	0	0	0
0.90624	10.192	-1.5911	-11.966	0	0	0	0
0.89569	10.246	-1.6704	-11.77	0	0	0	0
0.88815	10.295	-1.7506	-11.593	0	0	0	0
0.88313	10.333	-1.8331	-11.437	0	0	0	0
0.88059	10.362	-1.9186	-11.296	0	0	0	0
0.8807	10.383	-2.007	-11.165	0	0	0	0
0.88386	10.404	-2.0978	-11.038	0	0	0	0
0.89071	10.433	-2.1914	-10.913	0	0	0	0
0.90182	10.477	-2.2895	-10.783	0	0	0	0
0.91715	10.539	-2.3928	-10.646	0	0	0	0
0.93546	10.617	-2.5002	-10.498	0	0	0	0
0.95465	10.703	-2.6094	-10.339	0	0	0	0
0.97288	10.79	-2.7179	-10.168	0	0	0	0
0.98937	10.875	-2.8242	-9.9876	0	0	0	0
1.004	10.96	-2.9286	-9.8027	0	0	0	0
1.0162	11.045	-3.0321	-9.6191	0	0	0	0
1.0249	11.128	-3.1366	-9.4421	-3.087	-9.3894	0	0
1.0291	11.203	-3.2431	-9.2754	0	0	0	0
1.0293	11.269	-3.3506	-9.1227	0	0	0	0
1.0275	11.326	-3.4562	-8.9864	0	0	0	0
1.0265	11.376	-3.5565	-8.8665	0	0	0	0
1.0278	11.424	-3.648	-8.7606	0	0	0	0
1.0325	11.47	-3.7287	-8.6656	0	0	0	0
1.0402	11.513	-3.7978	-8.5793	0	0	0	0
1.0492	11.552	-3.8553	-8.5011	0	0	0	0
1.0559	11.59	-3.9011	-8.4315	0	0	0	0
1.0573	11.632	-3.9358	-8.3702	0	0	0	0
1.0524	11.677	-3.9614	-8.3138	0	0	0	0
1.0433	11.72	-3.981	-8.2559	0	0	0	0
1.0323	11.755	-3.998	-8.1894	0	0	-3.9392	-8.2737
1.0202	11.774	-4.0144	-8.1102	0	0	0	0
1.0066	11.773	-4.0314	-8.0203	0	0	0	0
0.99069	11.754	-4.0498	-7.9256	0	0	0	0
0.97248	11.72	-4.0705	-7.8329	0	0	0	0
0.9535	11.678	-4.0931	-7.7476	0	0	0	0
0.93624	11.637	-4.1162	-7.6727	0	0	0	0
0.92262	11.604	-4.1374	-7.6094	0	0	0	0
0.91326	11.582	-4.1538	-7.5592	0	0	0	0
0.90811	11.57	-4.1627	-7.5264	0	0	0	0
0.90715	11.569	-4.1632	-7.5145	0	0	0	0
0.91078	11.579	-4.1575	-7.5215	0	0	0	0
0.91992	11.599	-4.149	-7.5392	0	0	0	0
0.93566	11.63	-4.141	-7.5591	0	0	0	0
0.95851	11.669	-4.1355	-7.5758	0	0	0	0
0.98762	11.71	-4.1329	-7.587	0	0	0	0
1.021	11.747	-4.1327	-7.5925	0	0	0	0
1.0564	11.773	-4.1338	-7.593	0	0	0	0
1.0916	11.789	-4.1343	-7.59	0	0	0	0
1.1247	11.795	-4.1317	-7.5855	0	0	0	0
1.1543	11.794	-4.1231	-7.5824	0	0	0	0
1.1797	11.789	-4.105	-7.5842	0	0	0	0
1.2018	11.781	-4.0746	-7.5956	0	0	0	0
1.2231	11.772	-4.0305	-7.6221	0	0	0	0
1.2473	11.763	-3.9728	-7.6692	0	0	0	0
1.2771	11.755	-3.9022	-7.7399	0	0	0	0
1.313	11.753	-3.8207	-7.8329	0	0	0	0
1.3538	11.759	-3.7329	-7.9407	0	0	0	0
1.3975	11.778	-3.6449	-8.0518	0	0	0	0
1.4413	11.815	-3.5627	-8.1562	0	0	0	0
1.4816	11.871	-3.4892	-8.25	0	0	0	0
1.5151	11.943	-3.4245	-8.3345	0	0	0	0
1.5412	12.022	-3.366	-8.4135	1.514	11.959	0	0
1.5608	12.097	-3.3097	-8.4925	0	0	0	0
1.5762	12.158	-3.2517	-8.5776	0	0	0	0
1.5897	12.201	-3.1882	-8.6746	0	0	0	0
1.6045	12.224	-3.1168	-8.7866	0	0	0	0
1.6232	12.228	-3.0377	-8.912	0	0	0	0
1.6471	12.215	-2.9541	-9.0451	0	0	0	0
1.6746	12.186	-2.8705	-9.1797	0	0	0	0
1.7028	12.143	-2.7911	-9.3113	0	0	0	0
1.7288	12.09	-2.7182	-9.4375	0	0	0	0
1.7509	12.035	-2.6526	-9.558	0	0	0	0
1.7684	11.987	-2.5939	-9.6733	0	0	0	0
1.7816	11.956	-2.5414	-9.7835	0	0	0	0
1.792	11.946	-2.4944	-9.8868	0	0	0	0
1.8011	11.961	-2.4516	-9.9819	0	0	0	0
1.8106	11.996	-2.4103	-10.07	0	0	0	0
1.8226	12.04	-2.3669	-10.159	0	0	0	0
1.8391	12.075	-2.318	-10.253	0	0	0	0
1.8617	12.091	-2.2621	-10.358	0	0	0	0
1.8906	12.084	-2.199	-10.476	0	0	0	0
1.9242	12.056	-2.1299	-10.606	0	0	0	0
1.959	12.012	-2.0564	-10.75	0	0	2.0125	11.875
1.9916	11.955	-1.9809	-10.904	0	0	0	0
2.0196	11.879	-1.9066	-11.061	0	0	0	0
2.042	11.776	-1.8364	-11.211	0	0	0	0
2.0581	11.642	-1.7727	-11.346	0	0	0	0
2.067	11.482	-1.7164	-11.463	0	0	0	0
2.0679	11.315	-1.6673	-11.563	0	0	0	0
2.0607	11.166	-1.6243	-11.649	0	0	0	0
2.0457	11.055	-1.5854	-11.726	0	0	0	0
2.0232	10.992	-1.5473	-11.794	0	0	0	0
1.9942	10.975	-1.5049	-11.855	0	0	0	0
1.9607	10.995	-1.4515	-11.91	0	0	0	0
1.9253	11.042	-1.38	-11.963	0	0	0	0
1.8899	11.099	-1.2849	-12.017	0	0	0	0
1.8551	11.15	-1.164	-12.077	0	0	0	0
1.8196	11.181	-1.02	-12.141	0	0	0	0
1.7811	11.186	-0.86048	-12.206	0	0	0	0
1.7375	11.171	-0.69456	-12.264	0	0	0	0
1.6886	11.147	-0.53001	-12.311	0	0	0	0
1.6351	11.125	-0.37163	-12.345	0	0	0	0
1.5773	11.114	-0.22072	-12.369	0	0	0	0
1.5142	11.121	-0.07513	-12.388	0	0	0	0
1.4448	11.148	0.069453	-12.41	0	0	0	0
1.3691	11.19	0.21768	-12.44	0	0	0	0
1.2884	11.23	0.37309	-12.479	0	0	0	0
1.2046	11.253	0.53671	-12.529	0	0	0	0
1.1202	11.256	0.70634	-12.587	0	0	0	0
1.038	11.247	0.87832	-12.652	0	0	0	0
0.9614	11.239	1.0501	-12.718	1.0782	-12.735	0	0
0.89384	11.241	1.2212	-12.781	0	0	0	0
0.83797	11.254	1.392	-12.837	0	0	0	0
0.7945	11.278	1.5616	-12.88	0	0	0	0
0.76221	11.311	1.7271	-12.912	0	0	0	0
0.73897	11.352	1.8851	-12.937	0	0	0	0
0.72207	11.403	2.0338	-12.96	0	0	0	0
0.70809	11.464	2.1736	-12.986	0	0	0	0
0.69333	11.535	2.3058	-13.013	0	0	0	0
0.67492	11.607	2.4314	-13.037	0	0	2.4128	-13.109
0.65169	11.672	2.5506	-13.058	0	0	0	0
0.62418	11.722	2.6624	-13.074	0	0	0	0
0.59374	11.756	2.7648	-13.087	0	0	0	0
0.56204	11.778	2.856	-13.096	0	0	0	0
0.53108	11.796	2.9351	-13.101	0	0	0	0
0.50326	11.812	3.0033	-13.104	0	0	0	0
0.48083	11.823	3.0633	-13.106	0	0	0	0
0.46508	11.825	3.1169	-13.109	0	0	0	0
0.45567	11.821	3.1643	-13.112	0	0	0	0
0.4509	11.815	3.2048	-13.116	0	0	0	0
0.44839	11.814	3.2387	-13.123	0	0	0	0
0.44561	11.821	3.2681	-13.133	0	0	0	0
0.44016	11.836	3.2963	-13.149	0	0	0	0
0.4301	11.854	3.3259	-13.17	0	0	0	0
0.41438	11.872	3.3572	-13.195	0	0	0	0
0.39334	11.887	3.3882	-13.222	0	0	0	0
0.36841	11.899	3.4163	-13.247	0	0	0	0
0.34112	11.908	3.4392	-13.264	0	0	0	0
0.31249	11.914	3.4547	-13.272	0	0	0	0
0.28338	11.919	3.4617	-13.271	0	0	0	0
