## Supplementary material for "How to control unpredictable others in court-net sports": International match data: n1_3_2.txt

1.2422	12.298	-3.7798	-10.948	0	0	1.2447	12.235
1.2353	12.3	-3.8133	-10.928	0	0	0	0
1.2256	12.293	-3.8517	-10.909	0	0	0	0
1.2147	12.268	-3.892	-10.894	0	0	0	0
1.2046	12.217	-3.9304	-10.886	0	0	0	0
1.1962	12.132	-3.9634	-10.884	0	0	0	0
1.1895	12.013	-3.9891	-10.885	0	0	0	0
1.183	11.868	-4.0069	-10.887	0	0	0	0
1.1749	11.717	-4.0181	-10.89	0	0	0	0
1.1634	11.576	-4.0249	-10.893	0	0	0	0
1.1471	11.458	-4.03	-10.895	0	0	0	0
1.1263	11.369	-4.0355	-10.896	0	0	0	0
1.1036	11.312	-4.0427	-10.896	0	0	0	0
1.0831	11.28	-4.0518	-10.894	0	0	0	0
1.0688	11.263	-4.0617	-10.889	0	0	0	0
1.0629	11.251	-4.0704	-10.88	0	0	0	0
1.0658	11.238	-4.0762	-10.865	0	0	0	0
1.0763	11.225	-4.0775	-10.846	0	0	0	0
1.092	11.216	-4.0727	-10.824	0	0	0	0
1.1094	11.216	-4.0605	-10.801	0	0	0	0
1.1254	11.227	-4.04	-10.782	0	0	0	0
1.1376	11.244	-4.0113	-10.767	-3.9697	-10.746	0	0
1.1446	11.263	-3.9745	-10.753	0	0	0	0
1.1458	11.285	-3.9291	-10.74	0	0	0	0
1.1409	11.31	-3.875	-10.724	0	0	0	0
1.13	11.343	-3.8137	-10.704	0	0	0	0
1.1139	11.387	-3.7477	-10.682	0	0	0	0
1.0944	11.44	-3.6811	-10.657	0	0	0	0
1.0744	11.498	-3.6185	-10.63	0	0	0	0
1.0566	11.556	-3.5639	-10.599	0	0	0	0
1.0426	11.615	-3.5182	-10.561	0	0	0	0
1.0331	11.681	-3.4807	-10.518	0	0	0	0
1.0284	11.755	-3.4498	-10.476	0	0	0	0
1.0282	11.837	-3.4249	-10.442	0	0	0	0
1.0307	11.924	-3.4057	-10.419	0	0	0	0
1.0334	12.013	-3.3918	-10.405	0	0	0	0
1.0336	12.098	-3.3822	-10.397	0	0	0	0
1.0288	12.176	-3.3754	-10.391	0	0	0	0
1.0179	12.245	-3.3697	-10.388	0	0	0	0
1.0011	12.3	-3.3639	-10.388	0	0	0	0
0.97999	12.339	-3.3588	-10.387	0	0	0	0
0.95606	12.365	-3.3559	-10.379	0	0	0	0
0.93049	12.38	-3.3566	-10.361	0	0	0	0
0.90394	12.394	-3.3606	-10.331	0	0	0	0
0.87682	12.415	-3.3653	-10.29	0	0	-3.3532	-10.256
0.85032	12.445	-3.3672	-10.242	0	0	0	0
0.82656	12.481	-3.3623	-10.192	0	0	0	0
0.80732	12.518	-3.3474	-10.143	0	0	0	0
0.79251	12.549	-3.32	-10.103	0	0	0	0
0.78	12.576	-3.2786	-10.075	0	0	0	0
0.76652	12.603	-3.2243	-10.06	0	0	0	0
0.7488	12.633	-3.1613	-10.054	0	0	0	0
0.72472	12.671	-3.0953	-10.052	0	0	0	0
0.69482	12.717	-3.0311	-10.053	0	0	0	0
0.66331	12.765	-2.9713	-10.058	0	0	0	0
0.63724	12.807	-2.917	-10.069	0	0	0	0
0.62465	12.836	-2.8684	-10.086	0	0	0	0
0.63328	12.849	-2.8245	-10.11	0	0	0	0
0.66873	12.845	-2.7822	-10.14	0	0	0	0
0.73244	12.828	-2.7374	-10.177	0	0	0	0
0.82161	12.802	-2.6872	-10.219	0	0	0	0
0.9309	12.774	-2.6311	-10.267	0	0	0	0
1.0538	12.747	-2.5698	-10.319	0	0	0	0
1.1836	12.722	-2.5049	-10.375	0	0	0	0
1.3156	12.698	-2.438	-10.433	0	0	0	0
1.4478	12.677	-2.3715	-10.494	0	0	0	0
1.5815	12.659	-2.3075	-10.554	0	0	0	0
1.7198	12.644	-2.2477	-10.613	0	0	0	0
1.8652	12.629	-2.1934	-10.669	0	0	0	0
2.0177	12.616	-2.145	-10.718	0	0	0	0
2.174	12.606	-2.1022	-10.758	0	0	0	0
2.3289	12.601	-2.0642	-10.79	0	0	0	0
2.4775	12.603	-2.031	-10.815	2.4963	12.564	0	0
2.6168	12.61	-2.0028	-10.834	0	0	0	0
2.7455	12.616	-1.9799	-10.849	0	0	0	0
2.8632	12.618	-1.9617	-10.862	0	0	0	0
2.9693	12.619	-1.9466	-10.871	0	0	0	0
3.063	12.629	-1.9314	-10.876	0	0	0	0
3.144	12.657	-1.9114	-10.877	0	0	3.1983	12.452
3.2123	12.7	-1.8816	-10.877	0	0	0	0
3.2693	12.745	-1.8383	-10.881	0	0	0	0
3.3175	12.775	-1.7801	-10.893	0	0	0	0
3.3594	12.778	-1.7081	-10.918	0	0	0	0
3.3971	12.758	-1.625	-10.957	0	0	0	0
3.432	12.727	-1.5355	-11.006	0	0	0	0
3.4644	12.697	-1.446	-11.061	0	0	0	0
3.4939	12.678	-1.3641	-11.116	0	0	0	0
3.5205	12.669	-1.2963	-11.165	0	0	0	0
3.5446	12.667	-1.2458	-11.202	0	0	0	0
3.5675	12.668	-1.2122	-11.223	0	0	0	0
3.5914	12.668	-1.1919	-11.227	0	0	0	0
3.6173	12.667	-1.1801	-11.218	0	0	0	0
3.6452	12.662	-1.1719	-11.197	0	0	0	0
3.6737	12.655	-1.1643	-11.169	0	0	0	0
3.7	12.646	-1.1559	-11.139	0	0	0	0
3.7204	12.638	-1.1466	-11.111	0	0	0	0
3.7303	12.632	-1.1383	-11.09	0	0	0	0
3.726	12.63	-1.134	-11.073	0	0	0	0
3.7053	12.629	-1.1379	-11.06	0	0	0	0
3.6674	12.634	-1.1549	-11.045	0	0	0	0
3.6129	12.646	-1.1891	-11.025	0	0	0	0
3.5438	12.667	-1.242	-11.001	0	0	0	0
3.463	12.691	-1.3115	-10.977	0	0	0	0
3.3753	12.716	-1.3927	-10.962	0	0	0	0
3.2865	12.739	-1.4801	-10.961	0	0	0	0
3.2028	12.762	-1.5702	-10.975	0	0	0	0
3.1293	12.794	-1.6619	-11.002	0	0	0	0
3.0682	12.839	-1.7549	-11.039	0	0	0	0
3.019	12.895	-1.848	-11.083	0	0	0	0
2.9782	12.954	-1.9393	-11.129	0	0	0	0
2.9404	13.01	-2.0268	-11.17	0	0	0	0
2.8993	13.061	-2.1096	-11.202	0	0	0	0
2.8489	13.11	-2.1891	-11.221	0	0	0	0
2.7842	13.154	-2.2679	-11.227	0	0	0	0
2.7021	13.192	-2.3497	-11.221	0	0	0	0
2.6025	13.216	-2.4367	-11.206	0	0	0	0
2.4875	13.226	-2.5301	-11.183	0	0	0	0
2.362	13.231	-2.6303	-11.156	0	0	0	0
2.2325	13.24	-2.737	-11.126	0	0	0	0
2.1059	13.263	-2.8484	-11.096	0	0	0	0
1.9874	13.297	-2.9613	-11.065	0	0	0	0
1.8797	13.331	-3.0707	-11.033	0	0	0	0
1.7843	13.35	-3.1719	-11.003	0	0	0	0
1.7015	13.353	-3.2608	-10.977	0	0	0	0
1.6307	13.344	-3.3352	-10.958	0	0	0	0
1.5706	13.331	-3.3937	-10.949	0	0	0	0
1.5195	13.321	-3.438	-10.948	0	0	0	0
1.4738	13.317	-3.4721	-10.948	0	0	0	0
1.4295	13.314	-3.5024	-10.941	0	0	0	0
1.3837	13.31	-3.5345	-10.918	0	0	0	0
1.3362	13.305	-3.572	-10.875	0	0	0	0
1.2881	13.301	-3.6153	-10.811	0	0	0	0
1.2403	13.299	-3.6631	-10.728	0	0	0	0
1.1926	13.3	-3.7134	-10.631	0	0	0	0
1.1449	13.302	-3.7639	-10.524	0	0	0	0
1.0977	13.306	-3.8118	-10.415	0	0	0	0
1.0523	13.31	-3.8544	-10.306	-3.8762	-10.228	0	0
1.0101	13.314	-3.8894	-10.201	0	0	0	0
0.97306	13.319	-3.9166	-10.101	0	0	0	0
0.94203	13.326	-3.937	-10.007	0	0	0	0
0.91702	13.338	-3.9523	-9.9232	0	0	0	0
0.89739	13.359	-3.9637	-9.8523	0	0	0	0
0.882	13.39	-3.9723	-9.7977	0	0	0	0
0.86915	13.435	-3.9798	-9.7607	0	0	0	0
0.85696	13.491	-3.9882	-9.7394	0	0	0	0
0.84418	13.549	-3.9995	-9.7297	0	0	0	0
0.83028	13.597	-4.0151	-9.7263	0	0	0	0
0.81478	13.628	-4.0352	-9.7244	0	0	0	0
0.79664	13.643	-4.0589	-9.7193	0	0	0	0
0.7745	13.649	-4.0851	-9.7069	0	0	0	0
0.74734	13.651	-4.1121	-9.6843	0	0	-4.1205	-9.6832
0.71507	13.654	-4.1382	-9.6499	0	0	0	0
0.67878	13.661	-4.1625	-9.6037	0	0	0	0
0.64005	13.672	-4.1847	-9.5455	0	0	0	0
0.59998	13.686	-4.205	-9.4753	0	0	0	0
0.55966	13.7	-4.2232	-9.3948	0	0	0	0
0.52103	13.709	-4.2383	-9.3103	0	0	0	0
0.4864	13.71	-4.2485	-9.2294	0	0	0	0
0.45727	13.705	-4.2526	-9.1568	0	0	0	0
0.43415	13.699	-4.25	-9.0936	0	0	0	0
0.41715	13.693	-4.2419	-9.0397	0	0	0	0
0.40663	13.69	-4.2308	-8.9956	0	0	0	0
0.40382	13.688	-4.2196	-8.9621	0	0	0	0
0.41145	13.687	-4.2102	-8.9388	0	0	0	0
0.43386	13.685	-4.2033	-8.9238	0	0	0	0
0.47622	13.679	-4.1987	-8.9147	0	0	0	0
0.54256	13.665	-4.1958	-8.91	0	0	0	0
0.63349	13.64	-4.1941	-8.9093	0	0	0	0
0.74591	13.6	-4.1935	-8.9122	0	0	0	0
0.87457	13.546	-4.194	-8.9167	0	0	0	0
1.0137	13.477	-4.1952	-8.9184	0	0	0	0
1.1585	13.4	-4.1963	-8.913	0	0	0	0
1.3061	13.329	-4.1954	-8.8977	0	0	0	0
1.4553	13.275	-4.1894	-8.8721	0	0	0	0
1.6057	13.241	-4.1745	-8.8392	0	0	0	0
1.7563	13.215	-4.1465	-8.8067	0	0	0	0
1.9049	13.186	-4.1021	-8.7839	1.9366	13.153	0	0
2.0487	13.149	-4.0393	-8.7771	0	0	0	0
2.1851	13.103	-3.9579	-8.7874	0	0	0	0
2.3121	13.053	-3.8592	-8.8117	0	0	0	0
2.4283	13.002	-3.7452	-8.8468	0	0	0	0
2.5332	12.96	-3.6194	-8.8903	0	0	0	0
2.6275	12.931	-3.4864	-8.9406	0	0	0	0
2.7118	12.92	-3.3521	-8.9954	0	0	0	0
2.7868	12.928	-3.2232	-9.052	0	0	2.7759	12.766
2.8519	12.949	-3.1052	-9.1099	0	0	0	0
2.9062	12.974	-3.0022	-9.1699	0	0	0	0
2.9493	12.993	-2.9163	-9.2315	0	0	0	0
2.9824	13.001	-2.8479	-9.2913	0	0	0	0
3.0083	12.998	-2.7946	-9.3448	0	0	0	0
3.0309	12.985	-2.7511	-9.3907	0	0	0	0
3.053	12.964	-2.7096	-9.4311	0	0	0	0
3.0764	12.942	-2.6616	-9.4686	0	0	0	0
3.1017	12.93	-2.6004	-9.5046	0	0	0	0
3.129	12.936	-2.523	-9.5403	0	0	0	0
3.1577	12.962	-2.4301	-9.577	0	0	0	0
3.1876	13.002	-2.3252	-9.6166	0	0	0	0
3.2182	13.046	-2.2137	-9.66	0	0	0	0
3.2475	13.083	-2.1016	-9.7072	0	0	0	0
3.2718	13.106	-1.9938	-9.7586	0	0	0	0
3.2871	13.113	-1.8925	-9.8153	0	0	0	0
3.2897	13.113	-1.7983	-9.8765	0	0	0	0
3.2769	13.119	-1.711	-9.938	0	0	0	0
3.2481	13.138	-1.6295	-9.995	0	0	0	0
3.2052	13.169	-1.5512	-10.045	0	0	0	0
3.1516	13.205	-1.4726	-10.089	0	0	0	0
3.0902	13.239	-1.3885	-10.131	0	0	0	0
3.0241	13.267	-1.2936	-10.177	0	0	0	0
2.9562	13.289	-1.1835	-10.233	0	0	0	0
2.8899	13.305	-1.0576	-10.302	0	0	0	0
2.8282	13.316	-0.91967	-10.385	0	0	0	0
2.7736	13.323	-0.77644	-10.477	0	0	0	0
2.7269	13.326	-0.63442	-10.572	0	0	0	0
2.6878	13.329	-0.49735	-10.666	0	0	0	0
2.6546	13.331	-0.36519	-10.755	0	0	0	0
2.6232	13.334	-0.23496	-10.842	0	0	0	0
2.5879	13.343	-0.1029	-10.93	0	0	0	0
2.5426	13.359	0.033128	-11.022	0	0	0	0
2.4829	13.387	0.17281	-11.12	0	0	0	0
2.4068	13.428	0.31446	-11.223	0	0	0	0
2.3159	13.483	0.45657	-11.329	0	0	0	0
2.2142	13.547	0.59858	-11.435	0	0	0	0
2.1062	13.614	0.74099	-11.537	0	0	0	0
1.9949	13.684	0.88493	-11.633	0	0	0	0
1.8827	13.756	1.0311	-11.726	0	0	0	0
1.7717	13.828	1.179	-11.817	0	0	0	0
1.6634	13.888	1.3272	-11.907	0	0	0	0
1.559	13.919	1.4749	-11.995	0	0	0	0
1.4589	13.907	1.6214	-12.081	0	0	0	0
1.3635	13.85	1.7654	-12.163	0	0	0	0
1.2739	13.753	1.9049	-12.244	0	0	0	0
1.1917	13.629	2.0372	-12.326	0	0	0	0
1.1173	13.488	2.1601	-12.409	2.2044	-12.402	0	0
1.0501	13.338	2.2719	-12.489	0	0	0	0
0.98846	13.187	2.3722	-12.565	0	0	0	0
0.93072	13.044	2.4612	-12.632	0	0	0	0
0.8754	12.919	2.5397	-12.686	0	0	0	0
0.8215	12.818	2.6089	-12.727	0	0	0	0
0.76847	12.738	2.6698	-12.755	0	0	0	0
0.71637	12.679	2.7236	-12.769	0	0	0	0
0.66553	12.639	2.7714	-12.77	0	0	0	0
0.61565	12.618	2.8142	-12.762	0	0	0	0
0.56588	12.613	2.8529	-12.752	0	0	0	0
0.51574	12.62	2.8882	-12.743	0	0	2.8849	-12.692
0.46526	12.637	2.922	-12.738	0	0	0	0
0.41423	12.659	2.9564	-12.74	0	0	0	0
0.36219	12.683	2.9934	-12.75	0	0	0	0
0.30915	12.706	3.0341	-12.769	0	0	0	0
0.25596	12.719	3.0773	-12.8	0	0	0	0
0.20466	12.714	3.1207	-12.845	0	0	0	0
0.15831	12.684	3.1619	-12.902	0	0	0	0
0.11955	12.625	3.1996	-12.966	0	0	0	0
0.089155	12.543	3.2334	-13.031	0	0	0	0
0.066305	12.448	3.2638	-13.09	0	0	0	0
0.049479	12.355	3.291	-13.135	0	0	0	0
0.037031	12.28	3.3142	-13.163	0	0	0	0
0.027808	12.231	3.3316	-13.176	0	0	0	0
0.021625	12.211	3.3403	-13.18	0	0	0	0
0.019527	12.22	3.3364	-13.185	0	0	0	0
0.024067	12.254	3.3164	-13.196	0	0	0	0
0.03937	12.307	3.2774	-13.213	0	0	0	0
0.070592	12.37	3.218	-13.23	0	0	0	0
0.1224	12.431	3.1382	-13.238	0	0	0	0
0.19678	12.485	3.0398	-13.227	0	0	0	0
0.29192	12.531	2.9264	-13.191	0	0	0	0
0.40306	12.574	2.8027	-13.134	0	0	0	0
0.5242	12.614	2.6728	-13.068	0	0	0	0
0.64965	12.652	2.5401	-13.003	0	0	0	0
0.77565	12.688	2.4073	-12.951	0	0	0	0
0.90147	12.721	2.2761	-12.915	0	0	0	0
1.0291	12.747	2.1473	-12.894	0	0	0	0
1.1621	12.763	2.021	-12.884	0	0	0	0
1.303	12.772	1.8966	-12.879	0	0	0	0
1.451	12.78	1.7741	-12.872	0	0	0	0
1.6012	12.792	1.6551	-12.863	0	0	0	0
1.7461	12.809	1.5425	-12.851	0	0	0	0
1.8785	12.83	1.4389	-12.84	0	0	0	0
1.9936	12.851	1.3461	-12.829	0	0	0	0
2.0926	12.868	1.2636	-12.818	2.0981	12.852	0	0
2.1818	12.88	1.1897	-12.804	0	0	0	0
2.269	12.892	1.1201	-12.785	0	0	0	0
2.3604	12.907	1.049	-12.76	0	0	0	0
2.4613	12.928	0.97017	-12.731	0	0	0	0
2.5754	12.955	0.8779	-12.703	0	0	0	0
2.7041	12.981	0.76962	-12.682	0	0	2.6808	13.029
2.8455	12.998	0.6471	-12.674	0	0	0	0
2.9955	13.001	0.51545	-12.681	0	0	0	0
3.1491	12.99	0.38119	-12.697	0	0	0	0
3.3001	12.973	0.25097	-12.718	0	0	0	0
3.4431	12.953	0.13097	-12.738	0	0	0	0
3.5748	12.934	0.026328	-12.754	0	0	0	0
3.6936	12.915	-0.05957	-12.765	0	0	0	0
3.7989	12.897	-0.12555	-12.77	0	0	0	0
3.8909	12.882	-0.1724	-12.769	0	0	0	0
3.9708	12.87	-0.20245	-12.762	0	0	0	0
4.04	12.865	-0.21994	-12.748	0	0	0	0
4.0994	12.868	-0.23148	-12.73	0	0	0	0
4.1496	12.882	-0.24552	-12.71	0	0	0	0
4.1918	12.908	-0.27095	-12.69	0	0	0	0
4.2272	12.945	-0.31594	-12.672	0	0	0	0
4.258	12.986	-0.38661	-12.655	0	0	0	0
4.2868	13.024	-0.48513	-12.637	0	0	0	0
4.3175	13.052	-0.60819	-12.616	0	0	0	0
4.3539	13.068	-0.74751	-12.59	0	0	0	0
4.3979	13.075	-0.89323	-12.563	0	0	0	0
4.448	13.075	-1.0385	-12.539	0	0	0	0
4.4992	13.072	-1.1815	-12.52	0	0	0	0
4.5445	13.07	-1.3247	-12.506	0	0	0	0
4.5775	13.07	-1.4724	-12.499	0	0	0	0
4.5941	13.073	-1.6283	-12.498	0	0	0	0
4.5915	13.077	-1.7939	-12.508	0	0	0	0
4.568	13.077	-1.968	-12.527	0	0	0	0
4.5227	13.067	-2.1489	-12.555	0	0	0	0
4.4572	13.037	-2.3354	-12.587	0	0	0	0
4.3755	12.978	-2.5267	-12.623	-2.4385	-12.654	0	0
4.2822	12.884	-2.7205	-12.666	0	0	0	0
4.182	12.754	-2.9117	-12.722	0	0	0	0
4.0793	12.602	-3.0939	-12.793	0	0	0	0
3.9796	12.445	-3.2624	-12.879	0	0	0	0
3.8881	12.309	-3.4152	-12.973	0	0	0	0
3.8082	12.212	-3.5528	-13.065	0	0	0	0
3.74	12.158	-3.6782	-13.146	0	0	0	0
3.6809	12.136	-3.7966	-13.209	0	0	0	0
3.6275	12.123	-3.9127	-13.252	0	0	0	0
3.5759	12.102	-4.0298	-13.274	0	0	0	0
3.5221	12.059	-4.1486	-13.279	0	0	0	0
3.4625	11.993	-4.2669	-13.273	0	0	0	0
3.3935	11.906	-4.3803	-13.261	0	0	-4.4218	-13.234
3.3123	11.803	-4.4847	-13.25	0	0	0	0
3.2178	11.695	-4.5779	-13.245	0	0	0	0
3.1114	11.596	-4.6613	-13.245	0	0	0	0
2.9962	11.517	-4.7388	-13.25	0	0	0	0
2.8765	11.46	-4.8143	-13.257	0	0	0	0
2.7567	11.418	-4.8897	-13.263	0	0	0	0
2.6413	11.378	-4.9644	-13.263	0	0	0	0
2.5336	11.332	-5.0366	-13.254	0	0	0	0
2.4351	11.273	-5.1044	-13.241	0	0	0	0
2.3463	11.201	-5.1664	-13.23	0	0	0	0
2.2666	11.118	-5.2226	-13.231	0	0	0	0
2.1951	11.025	-5.2752	-13.25	0	0	0	0
2.1301	10.928	-5.3274	-13.289	0	0	0	0
2.0705	10.835	-5.3807	-13.345	0	0	0	0
2.0154	10.752	-5.4337	-13.411	0	0	0	0
1.9648	10.682	-5.4831	-13.477	0	0	0	0
1.9194	10.624	-5.525	-13.537	0	0	0	0
1.8818	10.577	-5.5569	-13.588	0	0	0	0
1.8546	10.542	-5.5775	-13.628	0	0	0	0
1.8382	10.518	-5.587	-13.662	0	0	0	0
1.831	10.501	-5.5859	-13.693	0	0	0	0
1.8296	10.484	-5.5753	-13.727	0	0	0	0
1.8308	10.461	-5.557	-13.767	0	0	0	0
1.8328	10.426	-5.5332	-13.811	0	0	0	0
1.8363	10.376	-5.5055	-13.854	0	0	0	0
1.845	10.312	-5.4734	-13.891	0	0	0	0
1.8648	10.239	-5.4337	-13.923	0	0	0	0
1.9008	10.166	-5.3825	-13.952	0	0	0	0
1.9547	10.099	-5.3172	-13.98	0	0	0	0
2.0237	10.045	-5.2386	-14.006	0	0	0	0
2.1027	10.005	-5.15	-14.028	0	0	0	0
2.1868	9.9768	-5.0555	-14.044	0	0	0	0
2.2726	9.947	-4.9589	-14.053	0	0	0	0
2.3576	9.8986	-4.8634	-14.054	0	0	0	0
2.4401	9.8181	-4.7728	-14.049	0	0	0	0
2.5184	9.7014	-4.6896	-14.041	0	0	0	0
2.5909	9.555	-4.6139	-14.029	0	0	0	0
2.6572	9.3924	-4.5425	-14.014	0	0	0	0
2.7176	9.2275	-4.47	-13.994	0	0	0	0
2.7736	9.0686	-4.3901	-13.969	0	0	0	0
2.8271	8.9202	-4.2974	-13.938	1.5827	5.1245	0	0
2.8787	8.7861	-4.1891	-13.902	0	0	0	0
2.9281	8.6707	-4.0651	-13.861	0	0	0	0
2.9729	8.5778	-3.9288	-13.817	0	0	0	0
3.0106	8.5099	-3.7864	-13.774	0	0	0	0
3.0396	8.4649	-3.6457	-13.732	0	0	0	0
3.0605	8.4337	-3.5135	-13.694	0	0	0	0
3.0749	8.4046	-3.3944	-13.658	0	0	0	0
3.0847	8.3709	-3.2898	-13.62	0	0	0	0
3.0916	8.3308	-3.1961	-13.574	0	0	0	0
3.0963	8.2837	-3.1068	-13.519	0	0	0	0
3.099	8.2296	-3.0144	-13.453	0	0	0	0
3.0993	8.1699	-2.9133	-13.38	0	0	0	0
3.0972	8.1079	-2.802	-13.308	0	0	0	0
3.0929	8.047	-2.6818	-13.241	0	0	0	0
3.087	7.9899	-2.5555	-13.181	0	0	1.7432	4.5858
3.0808	7.9387	-2.4267	-13.126	0	0	0	0
3.0761	7.8926	-2.3	-13.077	0	0	0	0
3.0754	7.8483	-2.1822	-13.032	0	0	0	0
3.0819	7.8026	-2.0799	-12.995	0	0	0	0
3.0977	7.7553	-1.9969	-12.964	0	0	0	0
3.1242	7.7084	-1.9323	-12.943	0	0	0	0
3.1608	7.6638	-1.8824	-12.93	0	0	0	0
3.2054	7.6224	-1.8423	-12.924	0	0	0	0
3.2555	7.5859	-1.8077	-12.92	0	0	0	0
3.3081	7.559	-1.7745	-12.916	0	0	0	0
3.3603	7.5467	-1.7401	-12.907	0	0	0	0
3.4093	7.5504	-1.7037	-12.895	0	0	0	0
3.4526	7.5647	-1.6662	-12.88	0	0	0	0
3.4878	7.581	-1.6288	-12.863	0	0	0	0
3.5137	7.5943	-1.5926	-12.845	0	0	0	0
3.5312	7.6049	-1.5593	-12.826	0	0	0	0
3.5433	7.6136	-1.5317	-12.804	0	0	0	0
3.5536	7.6198	-1.5139	-12.773	0	0	0	0
3.5652	7.6234	-1.51	-12.727	0	0	0	0
3.58	7.6247	-1.5227	-12.658	0	0	0	0
3.5979	7.6244	-1.5525	-12.564	0	0	0	0
3.6178	7.624	-1.5977	-12.45	0	0	0	0
3.6376	7.6289	-1.6548	-12.325	0	0	0	0
3.657	7.6494	-1.7195	-12.204	0	0	0	0
3.6764	7.698	-1.7877	-12.096	0	0	0	0
3.6967	7.784	-1.8562	-12.006	0	0	0	0
3.7178	7.9093	-1.9226	-11.93	0	0	0	0
3.7385	8.0645	-1.9873	-11.86	0	0	0	0
3.7578	8.2209	-2.0545	-11.782	0	0	0	0
3.7757	8.3174	-2.131	-11.69	0	0	0	0
3.7932	8.2469	-2.2214	-11.58	0	0	0	0
3.8116	7.8511	-2.3258	-11.459	0	0	0	0
3.8313	6.9283	-2.4408	-11.333	0	0	0	0
3.8525	5.2658	-2.5612	-11.202	0	0	0	0
3.8755	2.7165	-2.6818	-11.068	0	0	0	0
3.9001	-0.66562	-2.7972	-10.933	0	0	0	0
3.9251	-4.52	-2.9019	-10.802	0.22176	-0.63763	0	0
3.948	-8.2963	-2.9902	-10.685	0	0	3.2948	-9.4737
