## Supplementary material for "How to control unpredictable others in court-net sports": International match data: n1_4_1.txt

1.2364	12.452	-3.6603	-11.866	0	0	1.2396	12.453
1.2345	12.386	-3.63	-11.868	0	0	0	0
1.2331	12.313	-3.5963	-11.875	0	0	0	0
1.2327	12.232	-3.5601	-11.885	0	0	0	0
1.2348	12.149	-3.5238	-11.899	0	0	0	0
1.2409	12.077	-3.4906	-11.913	0	0	0	0
1.2527	12.024	-3.4633	-11.926	0	0	0	0
1.2711	11.993	-3.4431	-11.935	0	0	0	0
1.2958	11.976	-3.4289	-11.94	0	0	0	0
1.3247	11.967	-3.4183	-11.941	0	0	0	0
1.3553	11.959	-3.4077	-11.941	0	0	0	0
1.3859	11.955	-3.3939	-11.94	0	0	0	0
1.4162	11.958	-3.3751	-11.94	0	0	0	0
1.4462	11.975	-3.3516	-11.938	0	0	0	0
1.476	12.01	-3.3259	-11.928	0	0	0	0
1.5053	12.064	-3.3018	-11.904	0	0	0	0
1.5325	12.133	-3.2831	-11.862	0	0	0	0
1.5558	12.206	-3.2742	-11.807	0	0	0	0
1.5737	12.27	-3.2791	-11.747	-0.57622	-2.089	0	0
1.586	12.318	-3.2998	-11.689	0	0	0	0
1.5928	12.354	-3.3352	-11.639	0	0	0	0
1.5944	12.387	-3.3812	-11.598	0	0	0	0
1.5909	12.42	-3.4317	-11.57	0	0	0	0
1.5831	12.45	-3.4806	-11.555	0	0	0	0
1.5727	12.469	-3.5229	-11.548	0	0	0	0
1.5623	12.475	-3.5561	-11.544	0	0	0	0
1.5544	12.47	-3.58	-11.538	0	0	0	0
1.5511	12.463	-3.5962	-11.526	0	0	0	0
1.5541	12.459	-3.6071	-11.506	0	0	0	0
1.5644	12.462	-3.6153	-11.476	0	0	0	0
1.5824	12.477	-3.6232	-11.437	0	0	0	0
1.6075	12.506	-3.6337	-11.386	0	0	0	0
1.6384	12.547	-3.6492	-11.325	0	0	-1.0973	-2.6358
1.6731	12.597	-3.6719	-11.257	0	0	0	0
1.7098	12.648	-3.7022	-11.187	0	0	0	0
1.7474	12.696	-3.7401	-11.125	0	0	0	0
1.7849	12.739	-3.7846	-11.077	0	0	0	0
1.8205	12.782	-3.8339	-11.044	0	0	0	0
1.8523	12.834	-3.8849	-11.031	0	0	0	0
1.8788	12.902	-3.9348	-11.039	0	0	0	0
1.8994	12.983	-3.9822	-11.068	0	0	0	0
1.9139	13.066	-4.0272	-11.118	0	0	0	0
1.9237	13.138	-4.0718	-11.186	0	0	0	0
1.9317	13.189	-4.1188	-11.267	0	0	0	0
1.942	13.214	-4.1703	-11.351	0	0	0	0
1.9597	13.213	-4.226	-11.426	0	0	0	0
1.9889	13.183	-4.2808	-11.475	0	0	0	0
2.0325	13.126	-4.3245	-11.471	0	0	0	0
2.0906	13.045	-4.3411	-11.38	0	0	0	0
2.1606	12.95	-4.3107	-11.152	0	0	0	0
2.2377	12.855	-4.2119	-10.732	0	0	0	0
2.3164	12.777	-4.0269	-10.079	0	0	0	0
2.3922	12.725	-3.7529	-9.1996	0	0	0	0
2.4625	12.701	-3.4172	-8.1981	0	0	0	0
2.5266	12.702	-3.0973	-7.3433	0	0	0	0
2.5856	12.725	-2.906	-7.0184	0.62496	3.516	0	0
2.6429	12.764	-2.9042	-7.4224	0	0	0	0
2.7039	12.809	-3.0399	-8.3548	0	0	0	0
2.7729	12.851	-3.2084	-9.4308	0	0	0	0
2.8521	12.883	-3.3379	-10.38	0	0	0	0
2.9408	12.906	-3.4026	-11.094	0	0	0	0
3.0356	12.926	-3.4051	-11.563	0	0	0	0
3.1312	12.948	-3.361	-11.827	0	0	0	0
3.2223	12.981	-3.2887	-11.947	0	0	0	0
3.3058	13.03	-3.2038	-11.981	0	0	0	0
3.3803	13.097	-3.1182	-11.977	0	0	0	0
3.4445	13.174	-3.0391	-11.964	0	0	0	0
3.4975	13.25	-2.9696	-11.958	0	0	0	0
3.5396	13.313	-2.9094	-11.965	0	0	0	0
3.5732	13.358	-2.8564	-11.985	0	0	0	0
3.6025	13.395	-2.8083	-12.011	0	0	0	0
3.6321	13.435	-2.7637	-12.038	0	0	0	0
3.6653	13.497	-2.7214	-12.059	0	0	3.62	13.188
3.7039	13.593	-2.6806	-12.073	0	0	0	0
3.7478	13.731	-2.6411	-12.081	0	0	0	0
3.7963	13.911	-2.6022	-12.086	0	0	0	0
3.8492	14.131	-2.5627	-12.098	0	0	0	0
3.9066	14.375	-2.5209	-12.125	0	0	0	0
3.968	14.613	-2.4762	-12.176	0	0	0	0
4.0323	14.817	-2.4301	-12.251	0	0	0	0
4.0983	14.969	-2.3858	-12.341	0	0	0	0
4.1643	15.069	-2.3471	-12.434	0	0	0	0
4.2277	15.124	-2.3171	-12.513	0	0	0	0
4.285	15.146	-2.2971	-12.571	0	0	0	0
4.3337	15.143	-2.2867	-12.605	0	0	0	0
4.3736	15.121	-2.2845	-12.616	0	0	0	0
4.4062	15.08	-2.2895	-12.608	0	0	0	0
4.4327	15.021	-2.3011	-12.581	0	0	0	0
4.4542	14.941	-2.3186	-12.537	0	0	0	0
4.4706	14.845	-2.3419	-12.48	0	0	0	0
4.4809	14.741	-2.3707	-12.412	0	0	0	0
4.4843	14.642	-2.4042	-12.339	0	0	0	0
4.4811	14.561	-2.4402	-12.267	0	0	0	0
4.4728	14.513	-2.4753	-12.206	0	0	0	0
4.4614	14.499	-2.5054	-12.159	0	0	0	0
4.4485	14.507	-2.528	-12.127	0	0	0	0
4.4355	14.522	-2.5427	-12.105	0	0	0	0
4.4228	14.532	-2.5513	-12.085	0	0	0	0
4.4092	14.535	-2.5567	-12.059	0	0	0	0
4.3908	14.534	-2.5622	-12.019	0	0	0	0
4.362	14.53	-2.5709	-11.96	0	0	0	0
4.3168	14.525	-2.5851	-11.882	0	0	0	0
4.2513	14.521	-2.6056	-11.79	0	0	0	0
4.1647	14.518	-2.6324	-11.689	0	0	0	0
4.0597	14.516	-2.6639	-11.585	0	0	0	0
3.9408	14.518	-2.6981	-11.48	0	0	0	0
3.8132	14.524	-2.7334	-11.379	0	0	0	0
3.6814	14.535	-2.769	-11.286	0	0	0	0
3.548	14.549	-2.8049	-11.204	0	0	0	0
3.4131	14.559	-2.8406	-11.13	0	0	0	0
3.2756	14.561	-2.8753	-11.061	0	0	0	0
3.1354	14.551	-2.908	-10.991	0	0	0	0
2.9958	14.528	-2.9378	-10.916	0	0	0	0
2.8612	14.488	-2.9637	-10.841	0	0	0	0
2.7354	14.429	-2.9855	-10.767	0	0	0	0
2.6212	14.354	-3.0048	-10.695	0	0	0	0
2.5207	14.267	-3.0238	-10.624	-2.9994	-10.622	0	0
2.4345	14.179	-3.0443	-10.552	0	0	0	0
2.3607	14.103	-3.0665	-10.477	0	0	0	0
2.296	14.051	-3.0906	-10.4	0	0	0	0
2.2374	14.026	-3.1157	-10.322	0	0	0	0
2.183	14.028	-3.1405	-10.246	0	0	0	0
2.1315	14.054	-3.1637	-10.177	0	0	0	0
2.0818	14.098	-3.1844	-10.117	0	0	0	0
2.0327	14.15	-3.2023	-10.068	0	0	0	0
1.9829	14.199	-3.2173	-10.033	0	0	0	0
1.9308	14.239	-3.2296	-10.011	0	0	0	0
1.8764	14.266	-3.2405	-10.003	0	0	0	0
1.8207	14.282	-3.2524	-10.004	0	0	0	0
1.7652	14.29	-3.268	-10.008	0	0	0	0
1.7107	14.293	-3.2885	-10.009	0	0	0	0
1.6574	14.292	-3.3121	-9.9999	0	0	-3.3408	-9.9984
1.6065	14.291	-3.3353	-9.9755	0	0	0	0
1.5593	14.288	-3.3548	-9.9346	0	0	0	0
1.5174	14.284	-3.3678	-9.8796	0	0	0	0
1.4807	14.278	-3.3723	-9.8168	0	0	0	0
1.4487	14.27	-3.3665	-9.7539	0	0	0	0
1.4214	14.259	-3.3498	-9.6969	0	0	0	0
1.4004	14.248	-3.3232	-9.648	0	0	0	0
1.3875	14.239	-3.288	-9.6073	0	0	0	0
1.3843	14.239	-3.2447	-9.5755	0	0	0	0
1.3925	14.254	-3.1932	-9.5558	0	0	0	0
1.4141	14.29	-3.1336	-9.5504	0	0	0	0
1.4512	14.34	-3.0672	-9.5582	0	0	0	0
1.5053	14.39	-2.997	-9.5745	0	0	0	0
1.5767	14.43	-2.9261	-9.5948	0	0	0	0
1.6626	14.453	-2.8567	-9.6161	0	0	0	0
1.7564	14.456	-2.7901	-9.636	0	0	0	0
1.8502	14.438	-2.7258	-9.6524	0	0	0	0
1.9381	14.398	-2.6623	-9.6637	0	0	0	0
2.0178	14.34	-2.5976	-9.6701	0	0	0	0
2.0891	14.269	-2.5295	-9.6749	0	0	0	0
2.1539	14.195	-2.4562	-9.6841	2.1708	14.246	0	0
2.2153	14.128	-2.3765	-9.7048	0	0	0	0
2.2778	14.07	-2.2904	-9.7426	0	0	0	0
2.3457	14.021	-2.201	-9.7993	0	0	0	0
2.4219	13.974	-2.1142	-9.8732	0	0	0	0
2.5057	13.923	-2.0362	-9.9601	0	0	0	0
2.5943	13.863	-1.9712	-10.054	0	0	0	0
2.683	13.793	-1.9214	-10.147	0	0	0	0
2.7672	13.717	-1.8864	-10.231	0	0	0	0
2.8432	13.642	-1.864	-10.303	0	0	0	0
2.9087	13.573	-1.8508	-10.363	0	0	0	0
2.9629	13.519	-1.8434	-10.415	0	0	0	0
3.0062	13.481	-1.8387	-10.462	0	0	0	0
3.0403	13.459	-1.8348	-10.509	0	0	0	0
3.0668	13.45	-1.8301	-10.558	0	0	0	0
3.0867	13.449	-1.8231	-10.606	0	0	0	0
3.102	13.453	-1.8131	-10.65	0	0	0	0
3.1155	13.457	-1.8001	-10.685	0	0	0	0
3.1304	13.458	-1.7847	-10.714	0	0	3.0961	13.423
3.1489	13.453	-1.7679	-10.741	0	0	0	0
3.1718	13.445	-1.7503	-10.774	0	0	0	0
3.1982	13.439	-1.7321	-10.82	0	0	0	0
3.2272	13.435	-1.7128	-10.886	0	0	0	0
3.2595	13.436	-1.6917	-10.974	0	0	0	0
3.2965	13.439	-1.6683	-11.084	0	0	0	0
3.3389	13.447	-1.643	-11.205	0	0	0	0
3.3859	13.461	-1.618	-11.327	0	0	0	0
3.4349	13.484	-1.5958	-11.436	0	0	0	0
3.4819	13.515	-1.5779	-11.523	0	0	0	0
3.5224	13.552	-1.5647	-11.583	0	0	0	0
3.5537	13.592	-1.5557	-11.615	0	0	0	0
3.5753	13.63	-1.5503	-11.62	0	0	0	0
3.5888	13.671	-1.5488	-11.605	0	0	0	0
3.597	13.719	-1.5523	-11.574	0	0	0	0
3.6018	13.779	-1.5624	-11.535	0	0	0	0
3.6036	13.855	-1.5803	-11.494	0	0	0	0
3.6025	13.944	-1.6063	-11.458	0	0	0	0
3.5983	14.041	-1.64	-11.433	0	0	0	0
3.5908	14.135	-1.6801	-11.421	0	0	0	0
3.5799	14.219	-1.724	-11.422	0	0	0	0
3.5661	14.286	-1.7691	-11.435	0	0	0	0
3.5506	14.336	-1.8143	-11.457	0	0	0	0
3.5334	14.364	-1.8601	-11.488	0	0	0	0
3.5136	14.368	-1.9073	-11.526	0	0	0	0
3.4889	14.353	-1.9566	-11.571	0	0	0	0
3.4569	14.328	-2.0082	-11.622	0	0	0	0
3.4145	14.303	-2.0604	-11.676	0	0	0	0
3.3588	14.282	-2.1097	-11.731	0	0	0	0
3.2881	14.267	-2.1534	-11.783	0	0	0	0
3.2038	14.257	-2.1918	-11.832	0	0	0	0
3.1099	14.251	-2.2285	-11.878	0	0	0	0
3.0112	14.247	-2.268	-11.927	0	0	0	0
2.9113	14.245	-2.314	-11.988	0	0	0	0
2.8127	14.244	-2.3679	-12.066	0	0	0	0
2.7173	14.248	-2.4291	-12.167	0	0	0	0
2.6266	14.258	-2.4949	-12.285	0	0	0	0
2.5404	14.279	-2.5608	-12.413	0	0	0	0
2.456	14.31	-2.6222	-12.539	0	0	0	0
2.3684	14.339	-2.6755	-12.653	0	0	0	0
2.2731	14.349	-2.7197	-12.749	0	0	0	0
2.1679	14.322	-2.7558	-12.824	0	0	0	0
2.0542	14.254	-2.787	-12.881	0	0	0	0
1.9351	14.151	-2.8176	-12.922	0	0	0	0
1.816	14.035	-2.8519	-12.949	0	0	0	0
1.7025	13.926	-2.8937	-12.967	-2.8527	-12.911	0	0
1.5997	13.839	-2.9455	-12.979	0	0	0	0
1.5106	13.781	-3.0074	-12.987	0	0	0	0
1.4357	13.751	-3.077	-12.997	0	0	0	0
1.3746	13.743	-3.1506	-13.008	0	0	0	0
1.3264	13.752	-3.2244	-13.023	0	0	0	0
1.2908	13.771	-3.2946	-13.042	0	0	0	0
1.2668	13.794	-3.3575	-13.067	0	0	0	0
1.2516	13.811	-3.4096	-13.098	0	0	0	0
1.2413	13.819	-3.4493	-13.137	0	0	0	0
1.2323	13.822	-3.4784	-13.182	0	0	0	0
1.2218	13.831	-3.5008	-13.233	0	0	0	0
1.2073	13.859	-3.5216	-13.282	0	0	0	0
1.1862	13.913	-3.5451	-13.323	0	0	0	0
1.1565	13.989	-3.5743	-13.352	0	0	0	0
1.1189	14.072	-3.6106	-13.368	0	0	-3.5762	-13.334
1.0762	14.144	-3.653	-13.374	0	0	0	0
1.0331	14.189	-3.6992	-13.373	0	0	0	0
0.9938	14.199	-3.7461	-13.368	0	0	0	0
0.96084	14.179	-3.7908	-13.361	0	0	0	0
0.9346	14.138	-3.8317	-13.355	0	0	0	0
0.91365	14.091	-3.8678	-13.349	0	0	0	0
0.89638	14.047	-3.8983	-13.345	0	0	0	0
0.88254	14.014	-3.9225	-13.343	0	0	0	0
0.87354	13.993	-3.9399	-13.343	0	0	0	0
0.87144	13.983	-3.9511	-13.343	0	0	0	0
0.87819	13.975	-3.9578	-13.344	0	0	0	0
0.89623	13.958	-3.9623	-13.342	0	0	0	0
0.92892	13.925	-3.9669	-13.336	0	0	0	0
0.9793	13.872	-3.9734	-13.323	0	0	0	0
1.0479	13.806	-3.9828	-13.301	0	0	0	0
1.1319	13.742	-3.9948	-13.268	0	0	0	0
1.2261	13.699	-4.0072	-13.228	0	0	0	0
1.3263	13.689	-4.0161	-13.185	0	0	0	0
1.429	13.713	-4.0167	-13.149	0	0	0	0
1.5313	13.76	-4.0051	-13.121	0	0	0	0
1.6299	13.809	-3.9795	-13.102	0	0	0	0
1.7226	13.844	-3.9407	-13.081	0	0	0	0
1.8098	13.86	-3.8911	-13.051	1.811	13.976	0	0
1.8946	13.863	-3.8331	-13.009	0	0	0	0
1.9815	13.868	-3.7675	-12.959	0	0	0	0
2.075	13.885	-3.6946	-12.913	0	0	0	0
2.1774	13.915	-3.6156	-12.878	0	0	0	0
2.2892	13.954	-3.5334	-12.859	0	0	0	0
2.4088	14	-3.4516	-12.852	0	0	0	0
2.5331	14.051	-3.3739	-12.849	0	0	0	0
2.6581	14.106	-3.3026	-12.846	0	0	0	0
2.7805	14.159	-3.2384	-12.838	0	0	0	0
2.8982	14.204	-3.1808	-12.826	0	0	0	0
3.0094	14.237	-3.1287	-12.812	0	0	0	0
3.1127	14.258	-3.0804	-12.798	0	0	0	0
3.2071	14.268	-3.0332	-12.787	0	0	0	0
3.2926	14.271	-2.9841	-12.775	0	0	0	0
3.3695	14.269	-2.9302	-12.759	0	0	0	0
3.4388	14.263	-2.8693	-12.734	0	0	3.4208	14.224
3.5024	14.255	-2.8005	-12.696	0	0	0	0
3.5632	14.246	-2.7243	-12.644	0	0	0	0
3.6236	14.236	-2.6419	-12.58	0	0	0	0
3.685	14.228	-2.5553	-12.509	0	0	0	0
3.7458	14.225	-2.467	-12.44	0	0	0	0
3.8023	14.231	-2.3799	-12.377	0	0	0	0
3.8512	14.254	-2.2968	-12.325	0	0	0	0
3.8916	14.301	-2.2202	-12.284	0	0	0	0
3.9239	14.381	-2.1517	-12.251	0	0	0	0
3.9484	14.493	-2.0907	-12.223	0	0	0	0
3.9644	14.631	-2.0351	-12.195	0	0	0	0
3.9695	14.776	-1.9826	-12.162	0	0	0	0
3.9619	14.906	-1.9314	-12.125	0	0	0	0
3.9421	15.011	-1.8816	-12.083	0	0	0	0
3.9142	15.094	-1.8347	-12.041	0	0	0	0
3.8839	15.162	-1.7929	-12.001	0	0	0	0
3.8553	15.224	-1.7586	-11.957	0	0	0	0
3.8294	15.285	-1.7344	-11.899	0	0	0	0
3.806	15.345	-1.7232	-11.819	0	0	0	0
3.7851	15.405	-1.7269	-11.717	0	0	0	0
3.7678	15.465	-1.7452	-11.598	0	0	0	0
3.7537	15.525	-1.775	-11.471	0	0	0	0
3.741	15.576	-1.8118	-11.345	0	0	0	0
3.7258	15.608	-1.8507	-11.227	0	0	0	0
3.7035	15.609	-1.8877	-11.12	0	0	0	0
3.6689	15.571	-1.9201	-11.027	0	0	0	0
3.6184	15.491	-1.9466	-10.946	0	0	0	0
3.5506	15.376	-1.9666	-10.876	0	0	0	0
3.4661	15.236	-1.9796	-10.819	0	0	0	0
3.3666	15.084	-1.9857	-10.773	0	0	0	0
3.2549	14.929	-1.9853	-10.736	0	0	0	0
3.1363	14.781	-1.9801	-10.703	0	0	0	0
3.0179	14.648	-1.9719	-10.664	0	0	0	0
2.9065	14.532	-1.9623	-10.614	0	0	0	0
2.8069	14.435	-1.9515	-10.549	0	0	0	0
2.7205	14.358	-1.9386	-10.466	0	0	0	0
2.6459	14.303	-1.9216	-10.366	0	0	0	0
2.5787	14.263	-1.8987	-10.245	0	0	0	0
2.5122	14.23	-1.8691	-10.106	0	0	0	0
2.4383	14.196	-1.8329	-9.9543	0	0	0	0
2.3506	14.157	-1.792	-9.798	0	0	0	0
2.2471	14.113	-1.7504	-9.6465	0	0	0	0
2.1301	14.071	-1.7126	-9.5077	0	0	0	0
2.0045	14.039	-1.6829	-9.3855	-1.6457	-9.4085	0	0
1.8761	14.02	-1.6629	-9.28	0	0	0	0
1.7508	14.006	-1.6522	-9.1899	0	0	0	0
1.6345	13.99	-1.6489	-9.1117	0	0	0	0
1.5323	13.963	-1.6507	-9.0408	0	0	0	0
1.4476	13.92	-1.6546	-8.9732	0	0	0	0
1.3805	13.859	-1.6574	-8.9069	0	0	0	0
1.3297	13.785	-1.6564	-8.8398	0	0	0	0
1.2927	13.709	-1.6497	-8.7703	0	0	0	0
1.2673	13.638	-1.6361	-8.6992	0	0	0	0
1.2512	13.578	-1.6158	-8.6305	0	0	0	0
1.2423	13.528	-1.5901	-8.57	0	0	0	0
1.2379	13.486	-1.5603	-8.5231	0	0	0	0
1.2359	13.448	-1.5271	-8.4927	0	0	0	0
1.2346	13.408	-1.4909	-8.4775	0	0	-1.5303	-8.384
1.2333	13.364	-1.4518	-8.4719	0	0	0	0
1.2321	13.32	-1.4106	-8.468	0	0	0	0
1.2325	13.282	-1.3675	-8.4596	0	0	0	0
1.2362	13.253	-1.3223	-8.4442	0	0	0	0
1.2447	13.236	-1.2753	-8.4225	0	0	0	0
1.257	13.227	-1.2285	-8.397	0	0	0	0
1.2699	13.223	-1.1857	-8.3708	0	0	0	0
1.2781	13.222	-1.1503	-8.3471	0	0	0	0
1.2755	13.218	-1.1236	-8.3274	0	0	0	0
1.2556	13.208	-1.1047	-8.3117	0	0	0	0
1.2127	13.188	-1.0923	-8.2977	0	0	0	0
1.1437	13.158	-1.0848	-8.2825	0	0	0	0
1.0494	13.117	-1.0809	-8.2631	0	0	0	0
0.93452	13.073	-1.0787	-8.2386	0	0	0	0
0.80554	13.032	-1.0767	-8.2107	0	0	0	0
0.66858	13.001	-1.0741	-8.1842	0	0	0	0
0.52844	12.982	-1.0716	-8.1661	0	0	0	0
0.38927	12.974	-1.071	-8.1641	0	0	0	0
0.25429	12.977	-1.0735	-8.185	0	0	0	0
0.12428	12.989	-1.0786	-8.2329	0	0	0	0
-0.003396	13.009	-1.084	-8.3073	0	0	0	0
-0.13394	13.034	-1.0863	-8.4008	0	0	0	0
-0.27258	13.061	-1.0828	-8.5023	0	0	0	0
-0.4222	13.082	-1.0727	-8.6021	0	0	0	0
-0.58203	13.093	-1.0566	-8.6964	0	0	0	0
-0.74797	13.094	-1.0354	-8.7864	0	0	0	0
-0.91477	13.089	-1.0104	-8.8746	0	0	0	0
-1.0786	13.086	-0.98327	-8.9627	-1.1503	12.96	0	0
-1.2384	13.083	-0.95649	-9.0512	0	0	0	0
-1.3955	13.08	-0.93226	-9.1395	0	0	0	0
-1.5502	13.077	-0.91219	-9.226	0	0	0	0
-1.7002	13.076	-0.89692	-9.3089	0	0	0	0
-1.8416	13.073	-0.8857	-9.3896	0	0	0	0
-1.9719	13.066	-0.87657	-9.4726	0	0	0	0
-2.0907	13.058	-0.86687	-9.5609	0	0	0	0
-2.1991	13.05	-0.85387	-9.6548	0	0	0	0
-2.2986	13.044	-0.83505	-9.7524	0	0	0	0
-2.3903	13.041	-0.8087	-9.8513	0	0	0	0
-2.4742	13.043	-0.77455	-9.9498	0	0	-2.4488	12.724
-2.5502	13.054	-0.73381	-10.047	0	0	0	0
-2.6188	13.075	-0.68858	-10.146	0	0	0	0
-2.6807	13.108	-0.64139	-10.249	0	0	0	0
-2.7382	13.154	-0.59475	-10.36	0	0	0	0
-2.7928	13.216	-0.55081	-10.48	0	0	0	0
-2.8447	13.286	-0.51137	-10.603	0	0	0	0
-2.8932	13.352	-0.47775	-10.718	0	0	0	0
-2.9382	13.4	-0.45028	-10.816	0	0	0	0
-2.9804	13.427	-0.42828	-10.892	0	0	0	0
-3.0203	13.431	-0.41089	-10.947	0	0	0	0
-3.0581	13.419	-0.39791	-10.983	0	0	0	0
-3.0929	13.397	-0.38934	-11.005	0	0	0	0
-3.1238	13.378	-0.3844	-11.018	0	0	0	0
-3.1506	13.369	-0.38106	-11.031	0	0	0	0
-3.1731	13.375	-0.37624	-11.051	0	0	0	0
-3.1904	13.393	-0.36621	-11.083	0	0	0	0
-3.1998	13.416	-0.34708	-11.131	0	0	0	0
-3.198	13.433	-0.31567	-11.192	0	0	0	0
-3.1819	13.441	-0.27077	-11.263	0	0	0	0
-3.1493	13.442	-0.214	-11.34	0	0	0	0
-3.0992	13.442	-0.14965	-11.42	0	0	0	0
-3.0311	13.441	-0.08359	-11.506	0	0	0	0
-2.945	13.431	-0.02231	-11.598	0	0	0	0
-2.8411	13.4	0.028408	-11.696	0	0	0	0
-2.7214	13.337	0.06558	-11.801	0	0	0	0
-2.5902	13.243	0.090139	-11.915	0	0	0	0
-2.454	13.132	0.1058	-12.038	0	0	0	0
-2.3201	13.025	0.11695	-12.171	0	0	0	0
-2.1948	12.941	0.12703	-12.313	0	0	0	0
-2.0821	12.894	0.13763	-12.46	0	0	0	0
-1.9842	12.885	0.14839	-12.604	0	0	0	0
-1.9016	12.903	0.15783	-12.734	0	0	0	0
-1.8332	12.935	0.16424	-12.84	0	0	0	0
-1.7764	12.97	0.16616	-12.917	0	0	0	0
-1.727	13	0.16241	-12.966	0.16112	-12.917	0	0
-1.6796	13.024	0.15216	-12.996	0	0	0	0
-1.6275	13.04	0.13532	-13.018	0	0	0	0
-1.5648	13.046	0.1134	-13.044	0	0	0	0
-1.4877	13.042	0.089483	-13.081	0	0	0	0
-1.3951	13.028	0.066789	-13.135	0	0	0.049391	-13.032
-1.287	13.009	0.047238	-13.206	0	0	0	0
-1.1644	12.997	0.031357	-13.294	0	0	0	0
-1.0303	12.994	0.018771	-13.399	0	0	0	0
-0.89063	12.995	0.008331	-13.523	0	0	0	0
-0.75325	12.991	-0.001925	-13.665	0	0	0	0
-0.62666	12.987	-0.014303	-13.824	0	0	0	0
-0.51822	12.991	-0.030371	-13.996	0	0	0	0
-0.43245	13.012	-0.049879	-14.17	0	0	0	0
-0.36951	13.051	-0.070665	-14.335	0	0	0	0
-0.32484	13.101	-0.089787	-14.48	0	0	0	0
-0.29086	13.15	-0.10481	-14.602	0	0	0	0
-0.25941	13.183	-0.11454	-14.699	0	0	0	0
-0.22329	13.19	-0.11939	-14.775	0	0	0	0
-0.17741	13.161	-0.12122	-14.836	0	0	0	0
-0.12052	13.097	-0.12276	-14.891	0	0	0	0
-0.055982	13.002	-0.12655	-14.945	0	0	0	0
0.009875	12.889	-0.13412	-15	0	0	0	0
0.070354	12.774	-0.14589	-15.056	0	0	0	0
0.12022	12.676	-0.1613	-15.111	0	0	0	0
0.15704	12.609	-0.17887	-15.155	0	0	0	0
0.18177	12.576	-0.19648	-15.179	0	0	0	0
0.19773	12.571	-0.2116	-15.177	0	0	0	0
0.20905	12.581	-0.22128	-15.148	0	0	0	0
0.21982	12.589	-0.22234	-15.097	0	0	0	0
0.23397	12.583	-0.21237	-15.031	0	0	0	0
0.25488	12.562	-0.1911	-14.959	0	0	0	0
0.28426	12.536	-0.16095	-14.892	0	0	0	0
0.32114	12.514	-0.1262	-14.842	0	0	0	0
0.36198	12.501	-0.09125	-14.811	0	0	0	0
0.40249	12.492	-0.059529	-14.798	0	0	0	0
0.43936	12.481	-0.033708	-14.792	0	0	0	0
0.47072	12.459	-0.016068	-14.786	0.45883	12.416	0	0
0.49561	12.416	-0.008272	-14.771	0	0	0	0
0.51376	12.345	-0.010902	-14.74	0	0	0	0
0.52577	12.242	-0.023323	-14.69	0	0	0	0
0.53306	12.113	-0.043653	-14.621	0	0	0	0
0.53722	11.97	-0.068655	-14.538	0	0	0	0
0.53954	11.828	-0.094465	-14.447	0	0	0	0
0.54081	11.699	-0.11809	-14.356	0	0	0	0
0.54175	11.595	-0.13816	-14.27	0	0	0	0
0.54325	11.522	-0.15473	-14.188	0	0	0	0
0.54606	11.479	-0.16889	-14.105	0	0	0	0
0.55011	11.457	-0.18192	-14.016	0	0	0	0
0.55436	11.451	-0.19476	-13.914	0	0	0.56874	11.427
0.55709	11.454	-0.20774	-13.798	0	0	0	0
0.5567	11.461	-0.22062	-13.672	0	0	0	0
0.55216	11.469	-0.23262	-13.546	0	0	0	0
0.54309	11.478	-0.24308	-13.43	0	0	0	0
0.5295	11.486	-0.25218	-13.33	0	0	0	0
0.51148	11.494	-0.2611	-13.25	0	0	0	0
0.48949	11.501	-0.27103	-13.186	0	0	0	0
0.4646	11.504	-0.28203	-13.134	0	0	0	0
0.43787	11.501	-0.29282	-13.089	0	0	0	0
0.40967	11.486	-0.30169	-13.043	0	0	0	0
0.37997	11.454	-0.3073	-12.99	0	0	0	0
0.34889	11.399	-0.30859	-12.928	0	0	0	0
0.31714	11.319	-0.30441	-12.858	0	0	0	0
0.28641	11.219	-0.29286	-12.785	0	0	0	0
0.25899	11.107	-0.27057	-12.713	0	0	0	0
0.23632	10.999	-0.2328	-12.641	0	0	0	0
0.21848	10.905	-0.17461	-12.57	0	0	0	0
0.20484	10.832	-0.092635	-12.499	0	0	0	0
0.19441	10.781	0.013215	-12.433	0	0	0	0
0.18578	10.749	0.13919	-12.372	0	0	0	0
0.17688	10.731	0.27886	-12.316	0	0	0	0
0.16507	10.725	0.42519	-12.267	0	0	0	0
0.1478	10.729	0.57261	-12.227	0	0	0	0
0.12363	10.747	0.71803	-12.201	0	0	0	0
0.093168	10.785	0.86036	-12.191	0	0	0	0
0.058705	10.851	0.99909	-12.199	0	0	0	0
0.022325	10.949	1.1336	-12.219	0	0	0	0
-0.015307	11.078	1.2634	-12.245	0	0	0	0
-0.054274	11.226	1.3884	-12.271	1.3924	-12.259	0	0
-0.094322	11.372	1.5085	-12.294	0	0	0	0
-0.13414	11.501	1.6235	-12.311	0	0	0	0
-0.17065	11.604	1.7324	-12.322	0	0	0	0
-0.19979	11.679	1.8327	-12.329	0	0	0	0
-0.21878	11.73	1.9208	-12.331	0	0	0	0
-0.22736	11.765	1.9937	-12.33	0	0	0	0
-0.22715	11.794	2.0511	-12.33	0	0	0	0
-0.22087	11.824	2.0956	-12.33	0	0	0	0
-0.21212	11.859	2.1312	-12.329	0	0	0	0
-0.20492	11.896	2.1627	-12.326	0	0	0	0
-0.20274	11.93	2.1938	-12.319	0	0	0	0
-0.20741	11.957	2.2281	-12.303	0	0	0	0
-0.21854	11.974	2.269	-12.279	0	0	2.2358	-12.209
-0.23349	11.983	2.3187	-12.247	0	0	0	0
-0.24861	11.986	2.3768	-12.211	0	0	0	0
-0.26112	11.985	2.4388	-12.176	0	0	0	0
-0.27004	11.982	2.4977	-12.147	0	0	0	0
-0.27571	11.98	2.5474	-12.126	0	0	0	0
-0.27911	11.982	2.5851	-12.115	0	0	0	0
-0.28133	11.99	2.6118	-12.11	0	0	0	0
-0.28331	12.008	2.6303	-12.109	0	0	0	0
-0.28559	12.037	2.6448	-12.11	0	0	0	0
-0.28831	12.079	2.66	-12.109	0	0	0	0
-0.29171	12.128	2.6801	-12.103	0	0	0	0
-0.29704	12.182	2.707	-12.091	0	0	0	0
-0.30701	12.236	2.7395	-12.07	0	0	0	0
-0.3256	12.291	2.7725	-12.04	0	0	0	0
-0.35715	12.346	2.7992	-12.005	0	0	0	0
-0.40489	12.398	2.8127	-11.967	0	0	0	0
-0.4698	12.441	2.8072	-11.931	0	0	0	0
-0.55065	12.469	2.7793	-11.9	0	0	0	0
-0.64452	12.481	2.7288	-11.876	0	0	0	0
-0.74707	12.476	2.6586	-11.863	0	0	0	0
-0.85343	12.454	2.5741	-11.864	0	0	0	0
-0.96019	12.419	2.4803	-11.881	0	0	0	0
-1.0669	12.372	2.3811	-11.913	0	0	0	0
-1.1757	12.317	2.2794	-11.956	0	0	0	0
-1.2903	12.266	2.178	-12.002	0	0	0	0
-1.4137	12.235	2.0806	-12.046	0	0	0	0
-1.5456	12.239	1.9903	-12.08	0	0	0	0
-1.6812	12.28	1.9091	-12.101	0	0	0	0
-1.8129	12.351	1.8375	-12.11	0	0	0	0
-1.9341	12.431	1.7745	-12.112	0	0	0	0
-2.0415	12.502	1.7187	-12.112	0	0	0	0
-2.1353	12.56	1.6676	-12.113	0	0	0	0
-2.2168	12.61	1.6179	-12.117	-2.2791	12.717	0	0
-2.2889	12.654	1.5659	-12.127	0	0	0	0
-2.3564	12.698	1.5092	-12.144	0	0	-2.3467	12.731
-2.4251	12.743	1.446	-12.168	0	0	0	0
-2.5007	12.792	1.3751	-12.198	0	0	0	0
-2.5866	12.85	1.2969	-12.232	0	0	0	0
-2.6835	12.921	1.2136	-12.267	0	0	0	0
-2.7883	13.001	1.1277	-12.301	0	0	0	0
-2.8955	13.083	1.0423	-12.332	0	0	0	0
-2.9991	13.158	0.96048	-12.36	0	0	0	0
-3.0934	13.217	0.88567	-12.386	0	0	0	0
-3.1748	13.257	0.82133	-12.411	0	0	0	0
-3.2425	13.28	0.77005	-12.434	0	0	0	0
-3.2991	13.293	0.7318	-12.454	0	0	0	0
-3.349	13.304	0.70292	-12.469	0	0	0	0
-3.3957	13.321	0.67718	-12.477	0	0	0	0
-3.441	13.353	0.64803	-12.482	0	0	0	0
-3.4856	13.404	0.61067	-12.485	0	0	0	0
-3.5284	13.477	0.56328	-12.488	0	0	0	0
-3.5674	13.562	0.50666	-12.492	0	0	0	0
-3.5999	13.649	0.44312	-12.497	0	0	0	0
-3.6243	13.721	0.37581	-12.507	0	0	0	0
-3.6408	13.774	0.30845	-12.522	0	0	0	0
-3.6511	13.805	0.24461	-12.541	0	0	0	0
-3.6571	13.822	0.18712	-12.56	0	0	0	0
-3.6605	13.83	0.13803	-12.575	0	0	0	0
-3.6617	13.836	0.098769	-12.584	0	0	0	0
-3.6599	13.847	0.070489	-12.588	0	0	0	0
-3.653	13.869	0.053956	-12.588	0	0	0	0
-3.6376	13.904	0.048859	-12.589	0	0	0	0
-3.6099	13.951	0.053694	-12.593	0	0	0	0
-3.5665	14.004	0.066249	-12.602	0	0	0	0
-3.5054	14.05	0.083865	-12.615	0	0	0	0
-3.4264	14.08	0.10379	-12.628	0	0	0	0
-3.3321	14.086	0.1238	-12.641	0	0	0	0
-3.2277	14.066	0.14243	-12.654	0	0	0	0
-3.1189	14.029	0.15901	-12.666	0	0	0	0
-3.009	13.988	0.17385	-12.678	0.16925	-12.632	0	0
-2.8994	13.953	0.18786	-12.691	0	0	0	0
-2.7901	13.929	0.20167	-12.704	0	0	0	0
-2.68	13.911	0.21482	-12.718	0	0	0	0
-2.5671	13.892	0.22602	-12.732	0	0	0	0
-2.4509	13.868	0.23416	-12.745	0	0	0	0
-2.3331	13.842	0.23884	-12.758	0	0	0	0
-2.2174	13.82	0.24006	-12.77	0	0	0	0
-2.1084	13.804	0.23788	-12.782	0	0	0	0
-2.0104	13.796	0.23231	-12.791	0	0	0	0
-1.9258	13.797	0.22357	-12.798	0	0	0	0
-1.8541	13.805	0.21238	-12.801	0	0	0	0
-1.791	13.822	0.19986	-12.803	0	0	0	0
-1.7309	13.846	0.18705	-12.803	0	0	0	0
-1.6693	13.873	0.17432	-12.802	0	0	0	0
-1.6036	13.897	0.16146	-12.8	0	0	0	0
-1.5326	13.91	0.14814	-12.797	0	0	0	0
-1.456	13.914	0.1344	-12.793	0	0	0	0
-1.3743	13.918	0.12057	-12.787	0	0	0	0
-1.2897	13.935	0.107	-12.779	0	0	0.12449	-12.749
-1.206	13.974	0.094339	-12.769	0	0	0	0
-1.1277	14.036	0.083941	-12.758	0	0	0	0
-1.0587	14.112	0.077601	-12.746	0	0	0	0
-1.0017	14.186	0.076961	-12.735	0	0	0	0
-0.95758	14.245	0.083251	-12.722	0	0	0	0
-0.92488	14.279	0.097449	-12.707	0	0	0	0
-0.89963	14.285	0.12023	-12.689	0	0	0	0
-0.87678	14.261	0.15131	-12.668	0	0	0	0
-0.85091	14.211	0.18859	-12.646	0	0	0	0
-0.81616	14.141	0.22792	-12.625	0	0	0	0
-0.76615	14.06	0.26379	-12.609	0	0	0	0
-0.69488	13.978	0.29109	-12.596	0	0	0	0
-0.59896	13.904	0.30691	-12.585	0	0	0	0
-0.47955	13.848	0.31119	-12.572	0	0	0	0
-0.34265	13.82	0.30611	-12.554	0	0	0	0
-0.19639	13.822	0.29514	-12.526	0	0	0	0
-0.04738	13.847	0.28218	-12.485	0	0	0	0
0.10053	13.882	0.27122	-12.431	0	0	0	0
0.24566	13.916	0.26606	-12.369	0	0	0	0
0.38798	13.941	0.26971	-12.304	0	0	0	0
0.52853	13.959	0.28362	-12.24	0	0	0	0
0.66889	13.978	0.30694	-12.183	0	0	0	0
0.81036	14.01	0.33607	-12.14	0	0	0	0
0.9525	14.065	0.36531	-12.117	0	0	0	0
1.0926	14.138	0.38842	-12.116	0	0	0	0
1.2273	14.217	0.40016	-12.13	0	0	0	0
1.3542	14.287	0.39782	-12.15	1.3912	14.245	0	0
1.4727	14.335	0.38172	-12.169	0	0	0	0
1.5827	14.352	0.35423	-12.182	0	0	0	0
1.6832	14.339	0.31824	-12.193	0	0	0	0
1.7729	14.304	0.27629	-12.206	0	0	0	0
1.8508	14.26	0.23059	-12.223	0	0	0	0
1.9163	14.212	0.18305	-12.244	0	0	0	0
1.9702	14.161	0.13524	-12.264	0	0	0	0
2.0146	14.11	0.088171	-12.282	0	0	0	0
2.0524	14.066	0.041972	-12.295	0	0	0	0
2.0865	14.033	-0.004136	-12.305	0	0	0	0
2.1179	14.011	-0.051592	-12.313	0	0	0	0
2.1469	13.998	-0.10204	-12.319	0	0	0	0
2.1743	13.991	-0.15706	-12.321	0	0	2.1642	13.965
2.2021	13.987	-0.21759	-12.319	0	0	0	0
2.2321	13.984	-0.28271	-12.313	0	0	0	0
2.2653	13.982	-0.34935	-12.307	0	0	0	0
2.3018	13.98	-0.4142	-12.303	0	0	0	0
2.3408	13.981	-0.47533	-12.3	0	0	0	0
2.3808	13.988	-0.5316	-12.301	0	0	0	0
2.4188	14.007	-0.58136	-12.304	0	0	0	0
2.4512	14.042	-0.6226	-12.312	0	0	0	0
2.4751	14.1	-0.65428	-12.323	0	0	0	0
2.4898	14.178	-0.6769	-12.337	0	0	0	0
2.4957	14.271	-0.69214	-12.349	0	0	0	0
2.4936	14.364	-0.70261	-12.356	0	0	0	0
2.4848	14.443	-0.71171	-12.353	0	0	0	0
2.4711	14.501	-0.72314	-12.335	0	0	0	0
2.4544	14.537	-0.74013	-12.297	0	0	0	0
2.4356	14.557	-0.76443	-12.236	0	0	0	0
2.4143	14.565	-0.79541	-12.15	0	0	0	0
2.3898	14.567	-0.83043	-12.044	0	0	0	0
2.362	14.566	-0.8662	-11.928	0	0	0	0
2.3306	14.565	-0.89994	-11.81	0	0	0	0
2.2947	14.565	-0.93026	-11.697	0	0	0	0
2.2532	14.563	-0.95745	-11.596	0	0	0	0
2.2064	14.558	-0.98274	-11.509	0	0	0	0
2.1557	14.547	-1.007	-11.436	0	0	0	0
2.1017	14.525	-1.0305	-11.373	0	0	0	0
2.044	14.489	-1.0548	-11.315	0	0	0	0
1.9828	14.437	-1.0842	-11.251	0	0	0	0
1.9199	14.373	-1.1254	-11.176	0	0	0	0
1.8572	14.302	-1.1845	-11.09	0	0	0	0
1.7953	14.229	-1.2645	-11	0	0	0	0
1.7333	14.158	-1.3634	-10.914	0	0	0	0
1.6702	14.089	-1.4755	-10.842	0	0	0	0
1.6051	14.018	-1.5934	-10.788	0	0	0	0
1.5382	13.936	-1.7104	-10.748	0	0	0	0
1.4708	13.833	-1.8199	-10.717	0	0	0	0
1.4048	13.706	-1.9166	-10.691	0	0	0	0
1.3415	13.558	-1.9982	-10.664	0	0	0	0
1.2812	13.404	-2.0665	-10.635	0	0	0	0
1.2235	13.259	-2.1257	-10.604	-2.1422	-10.451	0	0
1.1691	13.136	-2.1806	-10.573	0	0	0	0
1.1197	13.041	-2.2354	-10.542	0	0	0	0
1.0769	12.972	-2.2926	-10.506	0	0	0	0
1.0415	12.92	-2.3519	-10.464	0	0	0	0
1.0137	12.876	-2.411	-10.415	0	0	0	0
0.99287	12.834	-2.4671	-10.366	0	0	0	0
0.97836	12.795	-2.5178	-10.321	0	0	0	0
0.96918	12.761	-2.5609	-10.286	0	0	0	0
0.96414	12.738	-2.5944	-10.261	0	0	0	0
0.96196	12.724	-2.6171	-10.244	0	0	0	0
0.96146	12.72	-2.6291	-10.23	0	0	0	0
0.96185	12.721	-2.6321	-10.214	0	0	0	0
0.96277	12.723	-2.6283	-10.192	0	0	0	0
0.96426	12.723	-2.6207	-10.161	0	0	0	0
0.96671	12.714	-2.6127	-10.121	0	0	0	0
0.97074	12.691	-2.6081	-10.077	0	0	-2.5937	-10.053
0.97693	12.649	-2.6104	-10.033	0	0	0	0
0.98553	12.584	-2.6225	-9.9937	0	0	0	0
0.99596	12.5	-2.6462	-9.9588	0	0	0	0
1.0064	12.407	-2.682	-9.9264	0	0	0	0
1.0146	12.323	-2.729	-9.8938	0	0	0	0
1.0187	12.259	-2.7852	-9.8593	0	0	0	0
1.0185	12.219	-2.8483	-9.8233	0	0	0	0
1.0148	12.204	-2.9156	-9.788	0	0	0	0
1.0102	12.211	-2.9849	-9.7567	0	0	0	0
1.0086	12.237	-3.0537	-9.7331	0	0	0	0
1.0157	12.279	-3.1192	-9.7205	0	0	0	0
1.0386	12.33	-3.1788	-9.7201	0	0	0	0
1.0835	12.385	-3.2317	-9.7306	0	0	0	0
1.1528	12.441	-3.2793	-9.7484	0	0	0	0
1.2435	12.501	-3.3237	-9.7698	0	0	0	0
1.3495	12.569	-3.3672	-9.7918	0	0	0	0
1.4626	12.646	-3.4106	-9.8131	0	0	0	0
1.5733	12.726	-3.4535	-9.8337	0	0	0	0
1.6728	12.802	-3.4942	-9.8532	0	0	0	0
1.7551	12.858	-3.5296	-9.8705	0	0	0	0
1.8183	12.883	-3.5553	-9.8848	0	0	0	0
1.8642	12.872	-3.5664	-9.8964	1.861	12.918	0	0
1.8968	12.823	-3.5585	-9.9079	0	0	0	0
1.9203	12.748	-3.5281	-9.9246	0	0	0	0
1.9374	12.662	-3.4742	-9.9536	0	0	0	0
1.949	12.588	-3.399	-10.002	0	0	0	0
1.9553	12.542	-3.3084	-10.074	0	0	0	0
1.9572	12.528	-3.2107	-10.168	0	0	0	0
1.9558	12.544	-3.1146	-10.275	0	0	0	0
1.9524	12.58	-3.0274	-10.382	0	0	0	0
1.9476	12.621	-2.953	-10.479	0	0	0	0
1.9412	12.658	-2.8922	-10.561	0	0	0	0
1.9314	12.685	-2.8428	-10.629	0	0	0	0
1.9158	12.698	-2.8005	-10.686	0	0	0	0
1.8921	12.698	-2.7597	-10.736	0	0	0	0
1.8588	12.682	-2.7157	-10.782	0	0	0	0
1.8159	12.65	-2.6652	-10.828	0	0	1.8222	12.664
1.7647	12.602	-2.6072	-10.876	0	0	0	0
1.7083	12.544	-2.5418	-10.931	0	0	0	0
1.6507	12.481	-2.47	-10.998	0	0	0	0
1.5959	12.416	-2.3936	-11.08	0	0	0	0
1.5454	12.353	-2.3154	-11.18	0	0	0	0
1.4987	12.297	-2.2388	-11.294	0	0	0	0
1.4535	12.251	-2.1669	-11.414	0	0	0	0
1.4072	12.22	-2.102	-11.529	0	0	0	0
1.3577	12.202	-2.0458	-11.63	0	0	0	0
1.3033	12.194	-1.9991	-11.707	0	0	0	0
1.2441	12.195	-1.9612	-11.761	0	0	0	0
1.1821	12.2	-1.929	-11.792	0	0	0	0
1.1208	12.206	-1.8976	-11.807	0	0	0	0
1.0634	12.212	-1.8621	-11.809	0	0	0	0
1.0106	12.214	-1.8196	-11.802	0	0	0	0
0.96088	12.21	-1.7692	-11.788	0	0	0	0
0.91207	12.197	-1.7126	-11.769	0	0	0	0
0.86198	12.172	-1.6527	-11.746	0	0	0	0
0.80912	12.132	-1.5918	-11.723	0	0	0	0
0.75251	12.081	-1.5313	-11.699	0	0	0	0
0.69118	12.027	-1.4728	-11.672	0	0	0	0
0.62489	11.987	-1.4179	-11.642	0	0	0	0
0.55435	11.978	-1.367	-11.608	0	0	0	0
0.48019	12.011	-1.3196	-11.573	0	0	0	0
0.40319	12.082	-1.2742	-11.541	0	0	0	0
0.32589	12.177	-1.2288	-11.512	0	0	0	0
0.25253	12.28	-1.1812	-11.479	0	0	0	0
0.18707	12.371	-1.1294	-11.435	0	0	0	0
0.13183	12.438	-1.0714	-11.375	0	0	0	0
0.087578	12.478	-1.006	-11.299	0	0	0	0
0.054335	12.497	-0.93321	-11.209	0	0	0	0
0.031729	12.502	-0.85423	-11.111	0	0	0	0
0.018472	12.5	-0.77004	-11.009	0	0	0	0
0.012201	12.494	-0.68037	-10.905	0	0	0	0
0.010106	12.488	-0.5834	-10.8	-0.59435	-10.758	0	0
0.009539	12.483	-0.47669	-10.691	0	0	0	0
0.00828	12.479	-0.35871	-10.578	0	0	0	0
0.004667	12.477	-0.22994	-10.462	0	0	0	0
-0.002235	12.476	-0.092904	-10.35	0	0	0	0
-0.01232	12.476	0.048486	-10.251	0	0	0	0
-0.024227	12.477	0.18986	-10.164	0	0	0	0
-0.03594	12.478	0.327	-10.09	0	0	0	0
-0.045916	12.479	0.45594	-10.025	0	0	0	0
-0.053561	12.481	0.57336	-9.9623	0	0	0	0
-0.058798	12.483	0.67745	-9.8989	0	0	0	0
-0.061473	12.485	0.76807	-9.8339	0	0	0	0
-0.060947	12.487	0.84664	-9.7702	0	0	0	0
-0.05591	12.485	0.91609	-9.7094	0	0	0	0
-0.044477	12.48	0.9797	-9.6491	0	0	0.92339	-9.6557
-0.024657	12.468	1.0392	-9.5846	0	0	0	0
0.004674	12.447	1.0941	-9.5139	0	0	0	0
0.04283	12.417	1.1424	-9.4385	0	0	0	0
0.087706	12.379	1.1838	-9.3607	0	0	0	0
0.13701	12.34	1.2208	-9.2797	0	0	0	0
0.18835	12.311	1.2576	-9.1929	0	0	0	0
0.23824	12.305	1.2981	-9.0998	0	0	0	0
0.28186	12.323	1.3447	-9.0039	0	0	0	0
0.31444	12.358	1.3977	-8.9111	0	0	0	0
0.3339	12.398	1.4565	-8.8262	0	0	0	0
0.34266	12.434	1.5198	-8.7511	0	0	0	0
0.34603	12.462	1.5857	-8.6842	0	0	0	0
0.34838	12.481	1.6527	-8.6219	0	0	0	0
0.35049	12.49	1.7184	-8.5619	0	0	0	0
0.35001	12.491	1.7796	-8.5054	0	0	0	0
0.34341	12.48	1.833	-8.4551	0	0	0	0
0.32746	12.456	1.8758	-8.411	0	0	0	0
0.30022	12.416	1.9069	-8.3726	0	0	0	0
0.26187	12.358	1.9274	-8.3405	0	0	0	0
0.21453	12.285	1.9404	-8.3159	0	0	0	0
0.16091	12.204	1.9503	-8.2989	0	0	0	0
0.10391	12.123	1.9616	-8.2892	0	0	0	0
0.047274	12.05	1.9779	-8.2873	0	0	0	0
-0.005048	11.996	2.001	-8.2951	0	0	0	0
-0.0507	11.964	2.0301	-8.3146	0	0	0	0
-0.089232	11.952	2.0625	-8.3465	0	0	0	0
-0.12102	11.952	2.0947	-8.3898	0	0	0	0
-0.14644	11.956	2.1231	-8.442	0	0	0	0
-0.16598	11.96	2.1444	-8.4993	0	0	0	0
-0.18088	11.961	2.1563	-8.5584	0	0	0	0
-0.19303	11.958	2.1582	-8.6161	0	0	0	0
-0.20416	11.951	2.1505	-8.6697	0	0	0	0
-0.21558	11.944	2.1338	-8.7189	0	0	0	0
-0.2281	11.942	2.1098	-8.7673	0	0	0	0
-0.24193	11.946	2.0811	-8.8211	0	0	0	0
-0.25657	11.956	2.0507	-8.8852	0	0	0	0
-0.27147	11.967	2.0214	-8.9613	0	0	0	0
-0.28657	11.978	1.9952	-9.0484	0	0	0	0
-0.30207	11.986	1.9724	-9.1434	0	0	0	0
-0.31763	11.993	1.9517	-9.2434	0	0	0	0
-0.33255	11.996	1.9306	-9.3444	0	0	0	0
-0.34652	11.996	1.9064	-9.4403	0	0	0	0
-0.35974	11.992	1.8761	-9.5232	0	0	0	0
-0.37239	11.98	1.838	-9.5876	-0.37436	11.958	0	0
-0.38432	11.959	1.7918	-9.6348	0	0	0	0
-0.39557	11.928	1.7389	-9.6745	0	0	0	0
-0.40643	11.888	1.6812	-9.7216	0	0	0	0
-0.41667	11.844	1.6211	-9.7897	0	0	0	0
-0.42538	11.804	1.561	-9.8841	0	0	0	0
-0.43179	11.773	1.5034	-9.9985	0	0	0	0
-0.43586	11.752	1.4502	-10.12	0	0	0	0
-0.438	11.741	1.4027	-10.237	0	0	0	0
-0.4388	11.736	1.3605	-10.345	0	0	0	0
-0.4388	11.735	1.3226	-10.444	0	0	0	0
-0.43839	11.736	1.2871	-10.536	0	0	0	0
-0.43787	11.738	1.252	-10.623	0	0	0	0
-0.43737	11.74	1.2154	-10.707	0	0	0	0
-0.43696	11.742	1.1767	-10.786	0	0	0	0
-0.43666	11.742	1.1371	-10.86	0	0	0	0
-0.43648	11.743	1.0987	-10.929	0	0	0	0
-0.43642	11.743	1.0624	-10.997	0	0	0	0
-0.43652	11.743	1.0276	-11.071	0	0	0	0
-0.43684	11.743	0.99299	-11.16	0	0	0	0
-0.43744	11.744	0.95754	-11.269	0	0	0	0
-0.43838	11.747	0.921	-11.397	0	0	-0.43211	11.702
-0.43966	11.75	0.88406	-11.537	0	0	0	0
-0.44114	11.755	0.84834	-11.681	0	0	0	0
-0.44244	11.761	0.81601	-11.817	0	0	0	0
-0.44284	11.767	0.78912	-11.935	0	0	0	0
-0.44125	11.768	0.76866	-12.024	0	0	0	0
-0.43615	11.761	0.75374	-12.081	0	0	0	0
-0.42581	11.74	0.74194	-12.112	0	0	0	0
-0.40878	11.698	0.73031	-12.124	0	0	0	0
-0.38438	11.628	0.71641	-12.125	0	0	0	0
-0.35283	11.53	0.69924	-12.124	0	0	0	0
-0.31511	11.412	0.67988	-12.128	0	0	0	0
-0.27359	11.297	0.66158	-12.138	0	0	0	0
-0.2318	11.209	0.6496	-12.157	0	0	0	0
-0.19282	11.161	0.65049	-12.181	0	0	0	0
-0.15812	11.15	0.67047	-12.207	0	0	0	0
-0.12823	11.164	0.71341	-12.231	0	0	0	0
-0.1039	11.194	0.77967	-12.251	0	0	0	0
-0.08584	11.235	0.86665	-12.27	0	0	0	0
-0.073652	11.286	0.97012	-12.292	0	0	0	0
-0.065254	11.348	1.0855	-12.318	0	0	0	0
-0.057485	11.419	1.2081	-12.346	0	0	0	0
-0.046972	11.496	1.3344	-12.375	0	0	0	0
-0.031015	11.575	1.4626	-12.403	0	0	0	0
-0.008301	11.654	1.5939	-12.432	0	0	0	0
0.020983	11.726	1.732	-12.468	0	0	0	0
0.055524	11.789	1.8802	-12.517	0	0	0	0
0.093324	11.839	2.0398	-12.58	0	0	0	0
0.13213	11.868	2.2092	-12.657	0	0	0	0
0.16978	11.869	2.3838	-12.743	0	0	0	0
0.20435	11.838	2.5579	-12.829	0	0	0	0
0.23441	11.777	2.7267	-12.906	0	0	0	0
0.25926	11.7	2.888	-12.967	2.9415	-12.991	0	0
0.27971	11.626	3.0419	-13.011	0	0	0	0
0.29859	11.565	3.1899	-13.04	0	0	3.1889	-13.08
0.32008	11.522	3.3332	-13.059	0	0	0	0
0.34848	11.493	3.4722	-13.076	0	0	0	0
0.38695	11.47	3.606	-13.101	0	0	0	0
0.43652	11.446	3.7327	-13.142	0	0	0	0
0.49525	11.415	3.8506	-13.206	0	0	0	0
0.55831	11.377	3.9602	-13.294	0	0	0	0
0.61934	11.34	4.0643	-13.402	0	0	0	0
0.67242	11.312	4.167	-13.52	0	0	0	0
0.71364	11.292	4.2706	-13.639	0	0	0	0
0.74168	11.278	4.3753	-13.752	0	0	0	0
0.75815	11.265	4.4782	-13.856	0	0	0	0
0.76713	11.252	4.5751	-13.952	0	0	0	0
0.77294	11.241	4.6624	-14.041	0	0	0	0
0.77775	11.234	4.7368	-14.121	0	0	0	0
0.78091	11.23	4.7963	-14.19	0	0	0	0
0.78004	11.231	4.8407	-14.248	0	0	0	0
0.7732	11.236	4.8718	-14.296	0	0	0	0
0.75994	11.247	4.893	-14.336	0	0	0	0
0.74095	11.264	4.9083	-14.373	0	0	0	0
0.71756	11.284	4.9215	-14.409	0	0	0	0
0.69157	11.305	4.9352	-14.446	0	0	0	0
0.66474	11.319	4.9509	-14.481	0	0	0	0
0.63811	11.322	4.9685	-14.514	0	0	0	0
0.61179	11.312	4.9875	-14.542	0	0	0	0
0.58539	11.296	5.0077	-14.564	0	0	0	0
0.55837	11.279	5.0284	-14.581	0	0	0	0
0.52952	11.263	5.0485	-14.59	0	0	0	0
0.49691	11.248	5.0654	-14.59	0	0	0	0
0.45874	11.232	5.0755	-14.579	0	0	0	0
0.41384	11.209	5.0742	-14.553	0	0	0	0
0.36166	11.18	5.0575	-14.507	0	0	0	0
0.30288	11.143	5.0228	-14.44	0	0	0	0
0.24042	11.103	4.9694	-14.354	0	0	0	0
0.17927	11.066	4.8976	-14.259	0	0	0	0
0.12454	11.038	4.809	-14.168	0	0	0	0
0.078781	11.02	4.7059	-14.095	0	0	0	0
0.041089	11.009	4.5926	-14.05	0	0	0	0
0.00829	11.005	4.4746	-14.031	0	0	0	0
-0.022936	11.005	4.3567	-14.027	0	0	0	0
-0.054156	11.007	4.2423	-14.024	0	0	0	0
-0.08428	11.01	4.1327	-14.015	0	0	0	0
-0.11038	11.013	4.0284	-13.998	-0.1192	10.996	0	0
-0.12977	11.015	3.9282	-13.975	0	0	0	0
-0.14181	11.016	3.8294	-13.952	0	0	0	0
-0.14812	11.017	3.7282	-13.935	0	0	0	0
-0.1513	11.017	3.6215	-13.927	0	0	0	0
-0.15318	11.017	3.5075	-13.925	0	0	0	0
-0.15435	11.017	3.3865	-13.925	0	0	0	0
-0.15477	11.017	3.2604	-13.922	0	0	0	0
-0.15435	11.017	3.1325	-13.917	0	0	0	0
-0.15309	11.017	3.0063	-13.911	0	0	0	0
-0.15106	11.017	2.8852	-13.905	0	0	0	0
-0.14856	11.016	2.7711	-13.901	0	0	0	0
-0.14623	11.016	2.6629	-13.897	0	0	0	0
-0.14523	11.015	2.558	-13.892	0	0	0	0
-0.14721	11.015	2.4546	-13.884	0	0	0	0
-0.15386	11.015	2.3515	-13.872	0	0	0	0
-0.16635	11.016	2.2477	-13.859	0	0	0	0
-0.18509	11.019	2.1432	-13.849	0	0	0	0
-0.20919	11.023	2.0395	-13.848	0	0	-0.1568	11.02
-0.23589	11.03	1.9393	-13.861	0	0	0	0
-0.26127	11.039	1.846	-13.888	0	0	0	0
-0.28226	11.048	1.7631	-13.925	0	0	0	0
-0.2974	11.056	1.6936	-13.966	0	0	0	0
-0.3065	11.058	1.6394	-14.001	0	0	0	0
-0.31013	11.054	1.599	-14.026	0	0	0	0
-0.3096	11.045	1.5674	-14.035	0	0	0	0
-0.30672	11.036	1.5369	-14.027	0	0	0	0
-0.30289	11.033	1.4989	-13.996	0	0	0	0
-0.29827	11.038	1.4456	-13.943	0	0	0	0
-0.29176	11.053	1.3722	-13.868	0	0	0	0
-0.28141	11.076	1.2765	-13.775	0	0	0	0
-0.26499	11.105	1.159	-13.676	0	0	0	0
-0.24077	11.134	1.0218	-13.584	0	0	0	0
-0.20818	11.154	0.8686	-13.513	0	0	0	0
-0.16795	11.161	0.70374	-13.469	0	0	0	0
-0.1214	11.152	0.53168	-13.451	0	0	0	0
-0.069444	11.122	0.35635	-13.455	0	0	0	0
-0.0127	11.066	0.18199	-13.474	0	0	0	0
0.04712	10.986	0.015523	-13.497	0	0	0	0
0.1063	10.89	-0.13208	-13.518	0	0	0	0
0.15941	10.791	-0.24689	-13.529	0	0	0	0
