## Supplementary material for "How to control unpredictable others in court-net sports": International match data: n1_4_2.txt

-0.75075	12.465	2.8657	-12.188	0	0	-0.74951	12.444
-0.76179	12.43	2.9065	-12.139	0	0	0	0
-0.76567	12.345	2.9306	-12.084	0	0	0	0
-0.76432	12.213	2.9444	-12.024	0	0	0	0
-0.75943	12.05	2.9517	-11.968	0	0	0	0
-0.75216	11.885	2.9544	-11.925	0	0	0	0
-0.74279	11.749	2.9535	-11.899	0	0	0	0
-0.73038	11.663	2.951	-11.89	0	0	0	0
-0.71304	11.63	2.9501	-11.894	0	0	0	0
-0.68885	11.638	2.9554	-11.906	0	0	0	0
-0.65706	11.669	2.9723	-11.924	0	0	0	0
-0.61884	11.702	3.0047	-11.942	0	0	0	0
-0.5769	11.723	3.0532	-11.96	0	0	0	0
-0.53427	11.728	3.1144	-11.975	0	0	0	0
-0.49332	11.715	3.1815	-11.987	0	0	0	0
-0.45586	11.684	3.2465	-11.993	3.296	-11.956	0	0
-0.42356	11.64	3.3034	-11.994	0	0	0	0
-0.39778	11.589	3.3487	-11.988	0	0	0	0
-0.37925	11.541	3.3813	-11.978	0	0	0	0
-0.36754	11.506	3.4025	-11.965	0	0	0	0
-0.36111	11.49	3.4159	-11.953	0	0	0	0
-0.35798	11.498	3.4258	-11.943	0	0	0	0
-0.35623	11.534	3.4367	-11.937	0	0	0	0
-0.35442	11.603	3.4524	-11.932	0	0	0	0
-0.35169	11.704	3.4746	-11.927	0	0	0	0
-0.34772	11.829	3.5035	-11.917	0	0	0	0
-0.34193	11.962	3.5373	-11.901	0	0	0	0
-0.33298	12.083	3.5731	-11.876	0	0	0	0
-0.31939	12.183	3.6078	-11.846	0	0	3.6232	-11.839
-0.30079	12.264	3.6392	-11.814	0	0	0	0
-0.27818	12.331	3.6664	-11.786	0	0	0	0
-0.25308	12.388	3.6893	-11.766	0	0	0	0
-0.22675	12.439	3.7077	-11.755	0	0	0	0
-0.20044	12.49	3.7214	-11.752	0	0	0	0
-0.17587	12.547	3.7301	-11.756	0	0	0	0
-0.15493	12.617	3.7328	-11.766	0	0	0	0
-0.13887	12.7	3.7289	-11.779	0	0	0	0
-0.12766	12.789	3.7184	-11.794	0	0	0	0
-0.12007	12.869	3.7025	-11.807	0	0	0	0
-0.11463	12.931	3.6829	-11.816	0	0	0	0
-0.11042	12.974	3.6618	-11.821	0	0	0	0
-0.10764	12.999	3.6413	-11.821	0	0	0	0
-0.10789	13.012	3.6225	-11.819	0	0	0	0
-0.11435	13.016	3.605	-11.817	0	0	0	0
-0.13162	13.016	3.5864	-11.819	0	0	0	0
-0.16505	13.011	3.5632	-11.825	0	0	0	0
-0.21933	13	3.5323	-11.835	0	0	0	0
-0.29669	12.98	3.4919	-11.849	0	0	0	0
-0.39555	12.948	3.442	-11.866	0	0	0	0
-0.51056	12.903	3.384	-11.882	0	0	0	0
-0.63437	12.844	3.3199	-11.897	0	0	0	0
-0.76077	12.773	3.2513	-11.912	0	0	0	0
-0.88716	12.692	3.1788	-11.929	0	0	0	0
-1.0142	12.601	3.1029	-11.947	0	0	0	0
-1.1434	12.505	3.0247	-11.968	0	0	0	0
-1.2748	12.417	2.9454	-11.989	0	0	0	0
-1.4065	12.352	2.8661	-12.01	0	0	0	0
-1.5368	12.316	2.7878	-12.03	0	0	0	0
-1.6665	12.304	2.7122	-12.052	0	0	0	0
-1.8002	12.305	2.6416	-12.073	0	0	0	0
-1.9438	12.307	2.5775	-12.093	0	0	0	0
-2.101	12.301	2.5194	-12.113	0	0	0	0
-2.2718	12.293	2.4641	-12.133	0	0	0	0
-2.4537	12.289	2.407	-12.154	0	0	0	0
-2.6424	12.289	2.3437	-12.172	0	0	0	0
-2.8346	12.286	2.2717	-12.184	0	0	0	0
-3.0281	12.274	2.1906	-12.19	0	0	0	0
-3.2224	12.245	2.102	-12.192	0	0	0	0
-3.4178	12.192	2.0093	-12.196	0	0	0	0
-3.6147	12.117	1.9175	-12.203	0	0	0	0
-3.8123	12.029	1.8319	-12.213	0	0	0	0
-4.0075	11.943	1.756	-12.224	-4.0078	11.791	0	0
-4.1963	11.871	1.6898	-12.235	0	0	0	0
-4.3753	11.815	1.6313	-12.244	0	0	0	0
-4.5429	11.778	1.5771	-12.247	0	0	0	0
-4.6985	11.766	1.524	-12.242	0	0	0	0
-4.8412	11.772	1.4708	-12.224	0	0	0	0
-4.9703	11.787	1.4181	-12.189	0	0	0	0
-5.086	11.798	1.3676	-12.137	0	0	0	0
-5.1895	11.797	1.3205	-12.07	0	0	-5.1687	11.815
-5.2836	11.779	1.2762	-11.994	0	0	0	0
-5.3714	11.744	1.2333	-11.918	0	0	0	0
-5.4559	11.698	1.19	-11.849	0	0	0	0
-5.5383	11.646	1.1457	-11.794	0	0	0	0
-5.6181	11.598	1.1013	-11.757	0	0	0	0
-5.6937	11.559	1.0586	-11.74	0	0	0	0
-5.7635	11.535	1.0194	-11.742	0	0	0	0
-5.8257	11.53	0.98578	-11.757	0	0	0	0
-5.8793	11.542	0.95951	-11.78	0	0	0	0
-5.9246	11.566	0.94171	-11.804	0	0	0	0
-5.9641	11.595	0.93274	-11.827	0	0	0	0
-6.001	11.627	0.93227	-11.846	0	0	0	0
-6.0379	11.66	0.93919	-11.857	0	0	0	0
-6.0768	11.696	0.95137	-11.862	0	0	0	0
-6.1175	11.729	0.96618	-11.859	0	0	0	0
-6.1566	11.753	0.98201	-11.848	0	0	0	0
-6.1889	11.759	0.99987	-11.829	0	0	0	0
-6.211	11.74	1.0237	-11.799	0	0	0	0
-6.2229	11.701	1.0592	-11.754	0	0	0	0
-6.2271	11.653	1.112	-11.694	0	0	0	0
-6.2269	11.618	1.1859	-11.624	0	0	0	0
-6.2254	11.61	1.2806	-11.549	0	0	0	0
-6.2256	11.638	1.3916	-11.477	0	0	0	0
-6.2286	11.69	1.5114	-11.41	0	0	0	0
-6.2335	11.751	1.6325	-11.347	0	0	0	0
-6.2371	11.804	1.7499	-11.286	0	0	0	0
-6.2348	11.841	1.8627	-11.226	0	0	0	0
-6.2199	11.861	1.9733	-11.165	0	0	0	0
-6.186	11.862	2.0868	-11.101	0	0	0	0
-6.1288	11.848	2.2085	-11.03	0	0	0	0
-6.0481	11.821	2.3405	-10.949	0	0	0	0
-5.9459	11.786	2.4807	-10.858	0	0	0	0
-5.8259	11.751	2.625	-10.756	0	0	0	0
-5.6932	11.73	2.7697	-10.644	0	0	0	0
-5.5539	11.732	2.9121	-10.524	0	0	0	0
-5.4134	11.758	3.0515	-10.401	0	0	0	0
-5.2753	11.801	3.1895	-10.279	3.1332	-10.316	0	0
-5.1419	11.853	3.3287	-10.166	0	0	0	0
-5.0144	11.91	3.471	-10.066	0	0	0	0
-4.8932	11.965	3.6159	-9.983	0	0	0	0
-4.7782	12.014	3.7604	-9.9129	0	0	0	0
-4.6702	12.051	3.9001	-9.8503	0	0	0	0
-4.5712	12.074	4.031	-9.7899	0	0	0	0
-4.4831	12.083	4.1511	-9.7285	0	0	0	0
-4.4056	12.084	4.2608	-9.6646	0	0	0	0
-4.3362	12.085	4.3609	-9.5985	0	0	0	0
-4.2712	12.09	4.4515	-9.5306	0	0	0	0
-4.2065	12.105	4.5326	-9.4607	0	0	0	0
-4.1385	12.13	4.6059	-9.3867	0	0	0	0
-4.0645	12.166	4.6739	-9.3072	0	0	0	0
-3.9838	12.206	4.7384	-9.2241	0	0	0	0
-3.8994	12.243	4.799	-9.1416	0	0	4.7673	-9.1239
-3.8155	12.272	4.8547	-9.0645	0	0	0	0
-3.736	12.292	4.9046	-8.9964	0	0	0	0
-3.6632	12.302	4.9489	-8.94	0	0	0	0
-3.5977	12.307	4.9895	-8.8957	0	0	0	0
-3.5391	12.308	5.0286	-8.8619	0	0	0	0
-3.4853	12.308	5.0685	-8.8371	0	0	0	0
-3.4328	12.307	5.1104	-8.819	0	0	0	0
-3.3772	12.306	5.1547	-8.804	0	0	0	0
-3.3137	12.305	5.2003	-8.7863	0	0	0	0
-3.2378	12.303	5.2446	-8.7599	0	0	0	0
-3.1449	12.296	5.2842	-8.7217	0	0	0	0
-3.0319	12.283	5.3164	-8.6744	0	0	0	0
-2.8992	12.26	5.3398	-8.6245	0	0	0	0
-2.7519	12.225	5.3545	-8.5788	0	0	0	0
-2.5981	12.177	5.3622	-8.5405	0	0	0	0
-2.4467	12.115	5.3649	-8.5097	0	0	0	0
-2.3055	12.041	5.3647	-8.4847	0	0	0	0
-2.1804	11.96	5.3634	-8.4645	0	0	0	0
-2.0747	11.885	5.3619	-8.449	0	0	0	0
-1.9879	11.824	5.3592	-8.4379	0	0	0	0
-1.9174	11.781	5.3523	-8.4301	0	0	0	0
-1.8583	11.754	5.3362	-8.4245	0	0	0	0
-1.8055	11.741	5.3051	-8.4201	0	0	0	0
-1.7551	11.74	5.253	-8.417	0	0	0	0
-1.7057	11.752	5.177	-8.4164	0	0	0	0
-1.6578	11.779	5.0784	-8.4206	0	0	0	0
-1.6137	11.825	4.9634	-8.4331	0	0	0	0
-1.5764	11.893	4.8396	-8.4585	0	0	0	0
-1.5481	11.978	4.7131	-8.5006	0	0	0	0
-1.5275	12.071	4.5874	-8.5599	0	0	0	0
-1.51	12.154	4.4642	-8.6307	0	0	0	0
-1.4889	12.215	4.3449	-8.7052	0	0	0	0
-1.4585	12.247	4.2296	-8.7792	0	0	0	0
-1.4155	12.248	4.1178	-8.853	0	0	0	0
-1.3608	12.218	4.0074	-8.929	0	0	0	0
-1.2993	12.16	3.8963	-9.0079	0	0	0	0
-1.2378	12.077	3.7834	-9.0872	0	0	0	0
-1.1828	11.977	3.6694	-9.1606	0	0	0	0
-1.1374	11.866	3.5564	-9.2232	0	0	0	0
-1.1002	11.75	3.4472	-9.276	-1.0978	11.722	0	0
-1.0667	11.629	3.3442	-9.3251	0	0	0	0
-1.032	11.508	3.2492	-9.3769	0	0	0	0
-0.99334	11.391	3.1625	-9.4346	0	0	0	0
-0.9506	11.287	3.0825	-9.4983	0	0	-0.9477	11.245
-0.90579	11.197	3.0056	-9.5671	0	0	0	0
-0.86185	11.126	2.9265	-9.642	0	0	0	0
-0.82213	11.074	2.8398	-9.726	0	0	0	0
-0.78967	11.04	2.742	-9.8227	0	0	0	0
-0.76612	11.022	2.634	-9.9344	0	0	0	0
-0.75149	11.016	2.5212	-10.059	0	0	0	0
-0.74456	11.015	2.4113	-10.192	0	0	0	0
-0.7434	11.019	2.3122	-10.322	0	0	0	0
-0.74587	11.023	2.2294	-10.443	0	0	0	0
-0.74975	11.028	2.1652	-10.549	0	0	0	0
-0.7527	11.031	2.1168	-10.636	0	0	0	0
-0.75199	11.033	2.0761	-10.702	0	0	0	0
-0.74437	11.034	2.0315	-10.747	0	0	0	0
-0.72631	11.033	1.9711	-10.774	0	0	0	0
-0.6947	11.029	1.8863	-10.787	0	0	0	0
-0.6482	11.022	1.7741	-10.788	0	0	0	0
-0.58857	11.011	1.6381	-10.779	0	0	0	0
-0.52018	10.998	1.4872	-10.759	0	0	0	0
-0.44778	10.983	1.3326	-10.726	0	0	0	0
-0.37482	10.97	1.1844	-10.686	0	0	0	0
-0.30379	10.967	1.0502	-10.646	0	0	0	0
-0.23731	10.977	0.93448	-10.615	0	0	0	0
-0.17801	11.004	0.83839	-10.598	0	0	0	0
-0.1277	11.045	0.76001	-10.597	0	0	0	0
-0.08661	11.102	0.69543	-10.613	0	0	0	0
-0.053767	11.17	0.63925	-10.648	0	0	0	0
-0.027407	11.247	0.5853	-10.697	0	0	0	0
-0.005186	11.328	0.52813	-10.756	0	0	0	0
0.015323	11.41	0.46491	-10.817	0	0	0	0
0.036304	11.489	0.39616	-10.88	0	0	0	0
0.059824	11.563	0.32472	-10.945	0	0	0	0
0.087622	11.629	0.25368	-11.018	0	0	0	0
0.12073	11.684	0.1849	-11.098	0	0	0	0
0.15957	11.73	0.11876	-11.185	0	0	0	0
0.20455	11.77	0.055314	-11.275	0	0	0	0
0.25621	11.807	-0.005035	-11.365	0	0	0	0
0.31419	11.842	-0.062252	-11.453	0	0	0	0
0.37607	11.871	-0.11776	-11.534	0	0	0	0
0.43794	11.888	-0.17489	-11.605	0	0	0	0
0.49576	11.888	-0.23812	-11.662	0	0	0	0
0.54626	11.88	-0.31124	-11.701	0	0	0	0
0.58803	11.876	-0.39586	-11.724	0	0	0	0
0.62178	11.89	-0.49154	-11.731	-0.4376	-11.699	0	0
0.64902	11.924	-0.59586	-11.728	0	0	0	0
0.67056	11.976	-0.70391	-11.721	0	0	0	0
0.68621	12.035	-0.80908	-11.716	0	0	0	0
0.69593	12.094	-0.90499	-11.714	0	0	0	0
0.70067	12.144	-0.98753	-11.714	0	0	0	0
0.70211	12.18	-1.0557	-11.714	0	0	0	0
0.70179	12.202	-1.1112	-11.716	0	0	0	0
0.70084	12.212	-1.158	-11.72	0	0	0	0
0.69991	12.216	-1.201	-11.724	0	0	0	0
0.69924	12.217	-1.2456	-11.727	0	0	0	0
0.69873	12.22	-1.2958	-11.725	0	0	0	0
0.69799	12.229	-1.3528	-11.715	0	0	0	0
0.69637	12.247	-1.4147	-11.698	0	0	0	0
0.69311	12.277	-1.4783	-11.677	0	0	0	0
0.68742	12.316	-1.5407	-11.657	0	0	-1.5783	-11.592
0.6788	12.36	-1.6005	-11.638	0	0	0	0
0.66751	12.401	-1.6585	-11.622	0	0	0	0
0.65483	12.433	-1.7165	-11.611	0	0	0	0
0.64258	12.455	-1.7757	-11.603	0	0	0	0
0.63202	12.468	-1.8357	-11.599	0	0	0	0
0.62343	12.475	-1.8946	-11.601	0	0	0	0
0.6166	12.478	-1.9496	-11.607	0	0	0	0
0.61151	12.479	-1.9977	-11.62	0	0	0	0
0.60888	12.479	-2.0364	-11.636	0	0	0	0
0.61051	12.479	-2.0643	-11.654	0	0	0	0
0.61945	12.476	-2.0815	-11.67	0	0	0	0
0.63974	12.468	-2.0901	-11.682	0	0	0	0
0.67552	12.454	-2.0929	-11.688	0	0	0	0
0.72933	12.429	-2.0931	-11.687	0	0	0	0
0.80016	12.394	-2.0933	-11.682	0	0	0	0
0.88361	12.348	-2.0948	-11.674	0	0	0	0
0.97453	12.299	-2.0975	-11.67	0	0	0	0
1.0691	12.255	-2.1002	-11.674	0	0	0	0
1.1649	12.225	-2.101	-11.692	0	0	0	0
1.2598	12.212	-2.0981	-11.723	0	0	0	0
1.3523	12.219	-2.0903	-11.767	0	0	0	0
1.4413	12.246	-2.0782	-11.816	0	0	0	0
1.5245	12.292	-2.0634	-11.863	0	0	0	0
1.6006	12.352	-2.0467	-11.907	1.6798	12.414	0	0
1.672	12.418	-2.0287	-11.944	0	0	0	0
1.745	12.485	-2.009	-11.978	0	0	0	0
1.8274	12.548	-1.9863	-12.01	0	0	0	0
1.9243	12.599	-1.96	-12.046	0	0	0	0
2.0365	12.631	-1.9302	-12.087	0	0	0	0
2.1611	12.638	-1.8973	-12.134	0	0	0	0
2.2938	12.623	-1.8615	-12.186	0	0	0	0
2.4303	12.598	-1.8234	-12.241	0	0	0	0
2.5659	12.574	-1.7846	-12.295	0	0	0	0
2.6964	12.563	-1.7475	-12.342	0	0	0	0
2.8192	12.573	-1.714	-12.38	0	0	0	0
2.9342	12.61	-1.6852	-12.41	0	0	0	0
3.0432	12.673	-1.6614	-12.436	0	0	0	0
3.1475	12.745	-1.6427	-12.457	0	0	0	0
3.2467	12.808	-1.6288	-12.473	0	0	0	0
3.34	12.848	-1.6187	-12.479	0	0	0	0
3.4276	12.868	-1.6102	-12.474	0	0	0	0
3.5108	12.88	-1.6006	-12.455	0	0	0	0
3.5914	12.897	-1.5877	-12.422	0	0	3.5846	12.634
3.671	12.922	-1.57	-12.379	0	0	0	0
3.7498	12.951	-1.5474	-12.333	0	0	0	0
3.826	12.974	-1.5212	-12.29	0	0	0	0
3.8966	12.989	-1.4929	-12.256	0	0	0	0
3.9589	12.994	-1.464	-12.232	0	0	0	0
4.0112	12.992	-1.4351	-12.215	0	0	0	0
4.0523	12.989	-1.4068	-12.201	0	0	0	0
4.0827	13.002	-1.3793	-12.182	0	0	0	0
4.1042	13.046	-1.3529	-12.156	0	0	0	0
4.1195	13.128	-1.3271	-12.118	0	0	0	0
4.1312	13.245	-1.3014	-12.07	0	0	0	0
4.1403	13.379	-1.2761	-12.013	0	0	0	0
4.1466	13.504	-1.2533	-11.949	0	0	0	0
4.1491	13.601	-1.2359	-11.884	0	0	0	0
4.1469	13.666	-1.2268	-11.823	0	0	0	0
4.1393	13.702	-1.2271	-11.768	0	0	0	0
4.1257	13.716	-1.2358	-11.718	0	0	0	0
4.1063	13.719	-1.2503	-11.674	0	0	0	0
4.0824	13.718	-1.2685	-11.636	0	0	0	0
4.0565	13.722	-1.2891	-11.604	0	0	0	0
4.0314	13.736	-1.3119	-11.577	0	0	0	0
4.0096	13.76	-1.3364	-11.556	0	0	0	0
3.9915	13.781	-1.3621	-11.54	0	0	0	0
3.9758	13.788	-1.389	-11.527	0	0	0	0
3.9589	13.773	-1.418	-11.513	0	0	0	0
3.9363	13.739	-1.4513	-11.492	0	0	0	0
3.9035	13.69	-1.4927	-11.46	0	0	0	0
3.8571	13.628	-1.5466	-11.412	0	0	0	0
3.7955	13.558	-1.6168	-11.347	0	0	0	0
3.7181	13.484	-1.7039	-11.269	0	0	0	0
3.6259	13.408	-1.8042	-11.188	0	0	0	0
3.5207	13.331	-1.9101	-11.113	0	0	0	0
3.4048	13.255	-2.0131	-11.054	0	0	0	0
3.2808	13.184	-2.1066	-11.013	0	0	0	0
3.1525	13.124	-2.1879	-10.985	0	0	0	0
3.0251	13.082	-2.2577	-10.966	0	0	0	0
2.9042	13.06	-2.3186	-10.954	0	0	0	0
2.7939	13.057	-2.3731	-10.948	0	0	0	0
2.6957	13.062	-2.4237	-10.948	-2.3909	-10.992	0	0
2.6087	13.061	-2.472	-10.951	0	0	0	0
2.531	13.047	-2.518	-10.956	0	0	0	0
2.4597	13.017	-2.5597	-10.963	0	0	0	0
2.3919	12.979	-2.5949	-10.972	0	0	0	0
2.3259	12.941	-2.6221	-10.981	0	0	0	0
2.2616	12.912	-2.6411	-10.988	0	0	0	0
2.2001	12.899	-2.6523	-10.992	0	0	0	0
2.1424	12.901	-2.6569	-10.993	0	0	0	0
2.0881	12.911	-2.6562	-10.99	0	0	0	0
2.0359	12.923	-2.6518	-10.985	0	0	0	0
1.9845	12.935	-2.6452	-10.978	0	0	0	0
1.934	12.946	-2.6382	-10.971	0	0	0	0
1.886	12.956	-2.6332	-10.964	0	0	-2.6397	-10.899
1.8428	12.967	-2.6334	-10.958	0	0	0	0
1.8052	12.978	-2.6416	-10.95	0	0	0	0
1.7721	12.989	-2.6594	-10.943	0	0	0	0
1.742	12.999	-2.6868	-10.936	0	0	0	0
1.7146	13.002	-2.7226	-10.934	0	0	0	0
1.6909	12.998	-2.7654	-10.937	0	0	0	0
1.6722	12.989	-2.8139	-10.946	0	0	0	0
1.6582	12.979	-2.8661	-10.96	0	0	0	0
1.6474	12.97	-2.9198	-10.977	0	0	0	0
1.6382	12.965	-2.973	-10.994	0	0	0	0
1.6299	12.964	-3.0242	-11.011	0	0	0	0
1.6228	12.965	-3.0721	-11.025	0	0	0	0
1.6188	12.967	-3.1156	-11.038	0	0	0	0
1.6204	12.968	-3.1549	-11.05	0	0	0	0
1.6303	12.965	-3.191	-11.061	0	0	0	0
1.6513	12.955	-3.2257	-11.072	0	0	0	0
1.6852	12.933	-3.2588	-11.085	0	0	0	0
1.7322	12.897	-3.288	-11.102	0	0	0	0
1.791	12.846	-3.3094	-11.123	0	0	0	0
1.858	12.783	-3.3196	-11.15	0	0	0	0
1.9286	12.712	-3.3163	-11.183	0	0	0	0
1.9984	12.641	-3.298	-11.222	0	0	0	0
2.0648	12.572	-3.2649	-11.271	0	0	0	0
2.1269	12.508	-3.2184	-11.331	0	0	0	0
2.1853	12.445	-3.1611	-11.403	0	0	0	0
2.2427	12.377	-3.0965	-11.487	0	0	0	0
2.3028	12.296	-3.0284	-11.579	0	0	0	0
2.368	12.2	-2.9606	-11.674	0	0	0	0
2.4387	12.095	-2.8961	-11.767	0	0	0	0
2.5128	11.999	-2.8373	-11.85	0	0	0	0
2.5874	11.93	-2.7851	-11.919	0	0	0	0
2.6592	11.894	-2.7385	-11.971	0	0	0	0
2.7244	11.884	-2.6951	-12.01	0	0	0	0
2.7801	11.89	-2.6513	-12.039	0	0	0	0
2.826	11.901	-2.6029	-12.065	0	0	0	0
2.8643	11.909	-2.5455	-12.091	2.8598	11.889	0	0
2.8991	11.91	-2.4773	-12.121	0	0	0	0
2.9347	11.896	-2.3996	-12.154	0	0	0	0
2.9735	11.866	-2.3157	-12.191	0	0	0	0
3.0156	11.817	-2.229	-12.233	0	0	0	0
3.059	11.753	-2.1431	-12.28	0	0	0	0
3.101	11.684	-2.0617	-12.332	0	0	0	0
3.1406	11.62	-1.9881	-12.384	0	0	0	0
3.177	11.563	-1.9252	-12.435	0	0	0	0
3.21	11.51	-1.8736	-12.481	0	0	0	0
3.2393	11.457	-1.8324	-12.521	0	0	0	0
3.2646	11.411	-1.7991	-12.554	0	0	0	0
3.2868	11.38	-1.771	-12.58	0	0	0	0
3.3067	11.37	-1.7465	-12.598	0	0	0	0
3.3256	11.374	-1.724	-12.607	0	0	0	0
3.3445	11.386	-1.7023	-12.606	0	0	0	0
3.3639	11.4	-1.6803	-12.595	0	0	0	0
3.3826	11.413	-1.6579	-12.574	0	0	0	0
3.3984	11.423	-1.6352	-12.544	0	0	0	0
3.41	11.427	-1.6127	-12.507	0	0	0	0
3.4174	11.424	-1.5906	-12.468	0	0	3.4122	11.377
3.4215	11.41	-1.5684	-12.433	0	0	0	0
3.4238	11.384	-1.5451	-12.411	0	0	0	0
3.4259	11.342	-1.5205	-12.406	0	0	0	0
3.4289	11.285	-1.4947	-12.419	0	0	0	0
3.4338	11.221	-1.4689	-12.449	0	0	0	0
3.4408	11.165	-1.4442	-12.488	0	0	0	0
3.4485	11.141	-1.4217	-12.529	0	0	0	0
3.454	11.166	-1.4024	-12.566	0	0	0	0
3.4526	11.239	-1.3875	-12.596	0	0	0	0
3.44	11.34	-1.3776	-12.613	0	0	0	0
3.4134	11.436	-1.3728	-12.617	0	0	0	0
3.3729	11.502	-1.3726	-12.609	0	0	0	0
3.3213	11.522	-1.376	-12.59	0	0	0	0
3.2631	11.497	-1.3822	-12.564	0	0	0	0
3.2027	11.441	-1.3904	-12.536	0	0	0	0
3.1445	11.373	-1.3997	-12.508	0	0	0	0
3.0916	11.311	-1.41	-12.48	0	0	0	0
3.0457	11.272	-1.421	-12.446	0	0	0	0
3.0076	11.262	-1.4323	-12.402	0	0	0	0
2.9772	11.278	-1.4422	-12.342	0	0	0	0
2.9535	11.313	-1.4479	-12.264	0	0	0	0
2.9339	11.356	-1.447	-12.17	0	0	0	0
2.9135	11.4	-1.4392	-12.06	0	0	0	0
2.8858	11.441	-1.4269	-11.939	0	0	0	0
2.8448	11.477	-1.4136	-11.81	0	0	0	0
2.7865	11.507	-1.403	-11.68	0	0	0	0
2.7105	11.534	-1.398	-11.555	0	0	0	0
2.6196	11.563	-1.3999	-11.439	0	0	0	0
2.519	11.606	-1.4077	-11.332	0	0	0	0
2.4149	11.669	-1.4185	-11.231	0	0	0	0
2.3138	11.747	-1.4288	-11.133	0	0	0	0
2.2219	11.83	-1.4361	-11.039	0	0	0	0
2.1433	11.908	-1.4395	-10.954	0	0	0	0
2.0792	11.978	-1.4398	-10.884	0	0	0	0
2.0284	12.04	-1.4388	-10.832	0	0	0	0
1.9876	12.091	-1.4383	-10.795	-1.3972	-10.739	0	0
1.9526	12.129	-1.4384	-10.767	0	0	0	0
1.9176	12.151	-1.4378	-10.74	0	0	0	0
1.8773	12.159	-1.4343	-10.707	0	0	-1.4316	-10.742
1.829	12.159	-1.4257	-10.663	0	0	0	0
1.773	12.159	-1.411	-10.609	0	0	0	0
1.7121	12.162	-1.39	-10.549	0	0	0	0
1.6503	12.17	-1.3636	-10.488	0	0	0	0
1.5913	12.179	-1.3328	-10.432	0	0	0	0
1.5392	12.187	-1.2983	-10.387	0	0	0	0
1.4971	12.193	-1.2605	-10.354	0	0	0	0
1.4662	12.197	-1.2193	-10.335	0	0	0	0
1.4453	12.199	-1.175	-10.329	0	0	0	0
1.4315	12.2	-1.1277	-10.334	0	0	0	0
1.4219	12.2	-1.0777	-10.343	0	0	0	0
1.4139	12.2	-1.026	-10.352	0	0	0	0
1.4064	12.201	-0.97426	-10.356	0	0	0	0
1.3994	12.202	-0.92414	-10.353	0	0	0	0
1.3941	12.203	-0.87714	-10.344	0	0	0	0
1.3923	12.205	-0.83362	-10.334	0	0	0	0
1.3965	12.207	-0.79322	-10.326	0	0	0	0
1.4107	12.207	-0.75586	-10.324	0	0	0	0
1.4387	12.205	-0.72172	-10.329	0	0	0	0
1.4842	12.197	-0.69049	-10.339	0	0	0	0
1.5478	12.182	-0.66082	-10.354	0	0	0	0
1.6275	12.157	-0.63027	-10.376	0	0	0	0
1.7192	12.121	-0.59629	-10.404	0	0	0	0
1.8181	12.078	-0.55757	-10.437	0	0	0	0
1.9198	12.035	-0.51449	-10.473	0	0	0	0
2.0201	12.001	-0.46842	-10.514	0	0	0	0
2.1163	11.986	-0.42087	-10.562	0	0	0	0
2.2065	11.994	-0.3734	-10.62	0	0	0	0
2.2899	12.023	-0.32777	-10.686	0	0	0	0
2.3662	12.066	-0.28571	-10.755	0	0	0	0
2.4348	12.112	-0.24868	-10.823	0	0	0	0
2.4953	12.149	-0.21728	-10.885	0	0	0	0
2.5498	12.172	-0.19036	-10.939	0	0	0	0
2.6032	12.183	-0.16542	-10.985	0	0	0	0
2.6624	12.186	-0.14043	-11.027	2.5976	12.144	0	0
2.7335	12.184	-0.11542	-11.067	0	0	0	0
2.8194	12.18	-0.092491	-11.108	0	0	0	0
2.9198	12.175	-0.074363	-11.148	0	0	0	0
3.0319	12.17	-0.063368	-11.187	0	0	0	0
3.1519	12.166	-0.061279	-11.222	0	0	0	0
3.2755	12.164	-0.069069	-11.256	0	0	0	0
3.3989	12.162	-0.086363	-11.292	0	0	0	0
3.5198	12.162	-0.11109	-11.333	0	0	0	0
3.6372	12.162	-0.14004	-11.38	0	0	0	0
3.7493	12.162	-0.17037	-11.429	0	0	0	0
3.8526	12.159	-0.20059	-11.478	0	0	0	0
3.9445	12.152	-0.23041	-11.524	0	0	0	0
4.0246	12.138	-0.26012	-11.564	0	0	0	0
4.0944	12.114	-0.29061	-11.593	0	0	0	0
4.1562	12.078	-0.32342	-11.611	0	0	0	0
4.2115	12.031	-0.36013	-11.616	0	0	0	0
4.2607	11.978	-0.40128	-11.611	0	0	0	0
4.3041	11.928	-0.4459	-11.598	0	0	4.3351	11.857
4.3429	11.889	-0.49134	-11.582	0	0	0	0
4.3796	11.865	-0.53412	-11.569	0	0	0	0
4.417	11.862	-0.5715	-11.567	0	0	0	0
4.4571	11.882	-0.6025	-11.579	0	0	0	0
4.4999	11.928	-0.6281	-11.604	0	0	0	0
4.5438	11.993	-0.65029	-11.639	0	0	0	0
4.5866	12.069	-0.67089	-11.68	0	0	0	0
4.6261	12.148	-0.69063	-11.721	0	0	0	0
4.6598	12.231	-0.70955	-11.761	0	0	0	0
4.6843	12.314	-0.72795	-11.795	0	0	0	0
4.6969	12.396	-0.74717	-11.822	0	0	0	0
4.6973	12.472	-0.7697	-11.837	0	0	0	0
4.6877	12.539	-0.79839	-11.84	0	0	0	0
4.672	12.593	-0.83478	-11.827	0	0	0	0
4.654	12.631	-0.87764	-11.8	0	0	0	0
4.6367	12.655	-0.9235	-11.756	0	0	0	0
4.6206	12.67	-0.96866	-11.7	0	0	0	0
4.604	12.678	-1.0103	-11.637	0	0	0	0
4.584	12.68	-1.0467	-11.577	0	0	0	0
4.5569	12.675	-1.0769	-11.527	0	0	0	0
4.5191	12.662	-1.101	-11.49	0	0	0	0
4.4676	12.642	-1.12	-11.465	0	0	0	0
4.4015	12.622	-1.1358	-11.447	0	0	0	0
4.3217	12.614	-1.1502	-11.436	0	0	0	0
4.2307	12.63	-1.1643	-11.43	0	0	0	0
4.132	12.671	-1.1778	-11.431	0	0	0	0
4.0296	12.733	-1.1894	-11.44	0	0	0	0
3.9262	12.807	-1.1979	-11.454	0	0	0	0
3.8244	12.884	-1.2023	-11.473	0	0	0	0
3.7268	12.957	-1.2026	-11.493	0	0	0	0
3.6356	13.014	-1.1987	-11.518	0	0	0	0
3.5515	13.047	-1.1911	-11.551	0	0	0	0
3.4739	13.053	-1.1803	-11.598	0	0	0	0
3.4003	13.046	-1.1679	-11.663	0	0	0	0
3.3268	13.039	-1.1555	-11.744	0	0	0	0
3.249	13.039	-1.1445	-11.836	0	0	0	0
3.1628	13.046	-1.1357	-11.93	0	0	0	0
3.0654	13.056	-1.1291	-12.014	0	0	0	0
2.9558	13.07	-1.1249	-12.083	0	0	0	0
2.8351	13.09	-1.1239	-12.134	0	0	0	0
2.7065	13.118	-1.1276	-12.169	0	0	0	0
2.5749	13.147	-1.1384	-12.191	0	0	0	0
2.4454	13.173	-1.1589	-12.209	-0.63802	-7.1174	0	0
2.3226	13.194	-1.1915	-12.232	0	0	0	0
2.2095	13.21	-1.2376	-12.265	0	0	0	0
2.1071	13.223	-1.2953	-12.311	0	0	0	0
2.0145	13.236	-1.3584	-12.367	0	0	0	0
1.93	13.247	-1.4194	-12.428	0	0	0	0
1.8521	13.256	-1.4718	-12.486	0	0	0	0
1.7808	13.26	-1.5127	-12.534	0	0	0	0
1.7162	13.258	-1.5422	-12.569	0	0	0	0
1.6584	13.252	-1.5622	-12.591	0	0	0	0
1.6061	13.249	-1.5751	-12.603	0	0	0	0
1.5569	13.25	-1.5826	-12.609	0	0	-0.85447	-7.372
1.5079	13.258	-1.5862	-12.615	0	0	0	0
1.4573	13.269	-1.5864	-12.623	0	0	0	0
1.4051	13.28	-1.5833	-12.64	0	0	0	0
1.353	13.289	-1.5771	-12.67	0	0	0	0
1.3029	13.295	-1.5678	-12.714	0	0	0	0
1.2572	13.298	-1.5562	-12.77	0	0	0	0
1.2187	13.295	-1.5435	-12.835	0	0	0	0
1.1891	13.283	-1.5311	-12.9	0	0	0	0
1.1683	13.262	-1.5199	-12.961	0	0	0	0
1.1538	13.23	-1.511	-13.013	0	0	0	0
1.1412	13.186	-1.5048	-13.053	0	0	0	0
1.125	13.129	-1.5017	-13.079	0	0	0	0
1.0995	13.061	-1.502	-13.093	0	0	0	0
1.06	12.991	-1.5062	-13.097	0	0	0	0
1.0024	12.933	-1.5147	-13.094	0	0	0	0
0.92462	12.899	-1.5275	-13.088	0	0	0	0
0.82743	12.892	-1.544	-13.082	0	0	0	0
0.71474	12.905	-1.5616	-13.078	0	0	0	0
0.59156	12.931	-1.5768	-13.08	0	0	0	0
0.46277	12.968	-1.5862	-13.091	0	0	0	0
0.33233	13.015	-1.5869	-13.109	0	0	0	0
0.20232	13.073	-1.5765	-13.134	0	0	0	0
0.072292	13.138	-1.5528	-13.16	0	0	0	0
-0.060418	13.202	-1.5139	-13.187	0	0	0	0
-0.1994	13.25	-1.4601	-13.21	0	0	0	0
-0.34739	13.273	-1.3939	-13.227	0	0	0	0
-0.50487	13.268	-1.3194	-13.236	0	0	0	0
-0.66943	13.241	-1.2402	-13.239	0	0	0	0
-0.83656	13.207	-1.1585	-13.237	0	0	0	0
-1.0019	13.181	-1.0752	-13.235	0	0	0	0
-1.1635	13.169	-0.9902	-13.237	0	0	0	0
-1.3223	13.169	-0.90377	-13.246	-0.24141	2.3195	0	0
-1.4818	13.177	-0.81747	-13.261	0	0	0	0
-1.6462	13.185	-0.73405	-13.282	0	0	0	0
-1.8179	13.187	-0.65657	-13.307	0	0	0	0
-1.9962	13.183	-0.58777	-13.333	0	0	0	0
-2.1776	13.173	-0.52976	-13.356	0	0	0	0
-2.357	13.158	-0.48351	-13.371	0	0	0	0
-2.5301	13.136	-0.44777	-13.374	0	0	0	0
-2.6937	13.107	-0.41856	-13.359	0	0	0	0
-2.8469	13.074	-0.39063	-13.324	0	0	-0.50852	2.2791
-2.9932	13.045	-0.35954	-13.265	0	0	0	0
-3.1382	13.019	-0.32306	-13.183	0	0	0	0
-3.2872	12.996	-0.281	-13.083	0	0	0	0
-3.4428	12.973	-0.23463	-12.973	0	0	0	0
-3.6049	12.95	-0.1862	-12.86	0	0	0	0
-3.7711	12.934	-0.13865	-12.752	0	0	0	0
-3.9371	12.932	-0.095326	-12.654	0	0	0	0
-4.098	12.945	-0.05894	-12.569	0	0	0	0
-4.2514	12.968	-0.030485	-12.497	0	0	0	0
-4.3967	12.988	-0.009542	-12.433	0	0	0	0
-4.5337	12.996	0.004275	-12.374	0	0	0	0
-4.6612	12.985	0.010493	-12.317	0	0	0	0
-4.7786	12.958	0.008504	-12.257	0	0	0	0
-4.8868	12.921	-0.001015	-12.19	0	0	0	0
-4.9879	12.883	-0.015293	-12.113	0	0	0	0
-5.0827	12.853	-0.029627	-12.023	0	0	0	0
-5.1698	12.834	-0.038741	-11.923	0	0	0	0
-5.2469	12.828	-0.038913	-11.819	0	0	0	0
-5.3129	12.835	-0.028936	-11.721	0	0	0	0
-5.3697	12.854	-0.009422	-11.635	0	0	0	0
-5.4207	12.884	0.018349	-11.566	0	0	0	0
-5.4694	12.921	0.053357	-11.51	0	0	0	0
-5.5183	12.957	0.09487	-11.466	0	0	0	0
-5.5682	12.985	0.14164	-11.429	0	0	0	0
-5.619	12.999	0.1914	-11.395	0	0	0	0
-5.6705	13.004	0.24111	-11.361	0	0	0	0
-5.7236	13.007	0.28774	-11.325	0	0	0	0
-5.7788	13.017	0.3295	-11.285	0	0	0	0
-5.8356	13.037	0.36688	-11.239	0	0	0	0
-5.8923	13.062	0.40334	-11.189	0	0	0	0
-5.9462	13.085	0.44475	-11.133	0	0	0	0
-5.994	13.101	0.49739	-11.076	0	0	0	0
-6.0327	13.102	0.56576	-11.023	0	0	0	0
-6.059	13.085	0.65143	-10.977	0	0	0	0
-6.0696	13.042	0.75325	-10.942	0	0	0	0
-6.0617	12.97	0.86781	-10.917	0	0	0	0
-6.0343	12.868	0.98965	-10.904	0	0	0	0
-5.9899	12.74	1.1114	-10.907	0	0	0	0
-5.9341	12.595	1.2246	-10.928	0	0	0	0
-5.8755	12.45	1.3216	-10.961	0	0	0	0
