## Supplementary material for "How to control unpredictable others in court-net sports": International match data: n2_1_1.txt

-0.25692	12.251	2.9287	-13.554	0	0	-0.26531	12.203
-0.25778	12.249	2.9085	-13.392	0	0	0	0
-0.25318	12.277	2.8906	-13.229	0	0	0	0
-0.24314	12.336	2.8762	-13.077	0	0	0	0
-0.22885	12.418	2.866	-12.951	0	0	0	0
-0.21297	12.505	2.8591	-12.857	0	0	0	0
-0.19885	12.578	2.8538	-12.797	0	0	0	0
-0.18898	12.619	2.8484	-12.768	0	0	0	0
-0.18424	12.619	2.8422	-12.754	0	0	0	0
-0.18413	12.577	2.8355	-12.744	0	0	0	0
-0.18725	12.503	2.8286	-12.728	0	0	0	0
-0.1914	12.412	2.8216	-12.707	0	0	0	0
-0.19393	12.325	2.8135	-12.682	0	0	0	0
-0.1922	12.26	2.8031	-12.655	0.49662	-2.2583	0	0
-0.18392	12.223	2.7889	-12.625	0	0	0	0
-0.16751	12.217	2.7688	-12.593	0	0	0	0
-0.14262	12.239	2.7404	-12.56	0	0	0	0
-0.11038	12.282	2.7014	-12.527	0	0	0	0
-0.073049	12.331	2.6509	-12.493	0	0	0	0
-0.033673	12.373	2.5889	-12.457	0	0	0	0
0.0041	12.404	2.5165	-12.418	0	0	0	0
0.036841	12.422	2.4358	-12.378	0	0	0	0
0.062492	12.431	2.3506	-12.338	0	0	0	0
0.08071	12.433	2.266	-12.303	0	0	0	0
0.092527	12.435	2.1873	-12.273	0	0	0	0
0.10004	12.44	2.1192	-12.251	0	0	0	0
0.10608	12.451	2.0642	-12.235	0	0	0	0
0.11364	12.472	2.0229	-12.224	0	0	0	0
0.12534	12.503	1.994	-12.214	0	0	0	0
0.14267	12.541	1.9746	-12.2	0	0	0	0
0.16537	12.578	1.9618	-12.181	0	0	0	0
0.19167	12.604	1.953	-12.154	0	0	0	0
0.21979	12.61	1.9464	-12.121	0	0	0	0
0.24922	12.595	1.9398	-12.087	0	0	0	0
0.28038	12.56	1.9309	-12.057	0	0	1.0274	-2.612
0.31343	12.516	1.9167	-12.033	0	0	0	0
0.34792	12.474	1.8948	-12.017	0	0	0	0
0.38325	12.444	1.8635	-12.007	0	0	0	0
0.41908	12.434	1.8224	-12.002	0	0	0	0
0.45489	12.446	1.7719	-12.001	0	0	0	0
0.4895	12.48	1.7133	-12.004	0	0	0	0
0.52135	12.533	1.6487	-12.011	0	0	0	0
0.54909	12.594	1.5815	-12.021	0	0	0	0
0.57269	12.652	1.5152	-12.034	0	0	0	0
0.59446	12.691	1.453	-12.048	0	0	0	0
0.61913	12.702	1.3973	-12.064	0	0	0	0
0.65237	12.69	1.3481	-12.085	0	0	0	0
0.69879	12.672	1.3033	-12.112	0	0	0	0
0.76005	12.668	1.2582	-12.147	0	0	0	0
0.83366	12.692	1.2085	-12.188	0	0	0	0
0.91404	12.742	1.1513	-12.235	0	0	0	0
0.9956	12.815	1.087	-12.283	0	0	0	0
1.0751	12.91	1.0185	-12.328	0	0	0	0
1.1509	13.024	0.94991	-12.366	0	0	0	0
1.2214	13.138	0.88467	-12.401	0	0	0	0
1.2848	13.232	0.82452	-12.438	0	0	0	0
1.3394	13.293	0.7695	-12.483	0.52317	2.9363	0	0
1.3857	13.318	0.71857	-12.535	0	0	0	0
1.4272	13.316	0.67001	-12.593	0	0	0	0
1.4686	13.297	0.62139	-12.656	0	0	0	0
1.5144	13.272	0.57028	-12.725	0	0	0	0
1.5674	13.245	0.51527	-12.799	0	0	0	0
1.628	13.214	0.45592	-12.87	0	0	0	0
1.6932	13.18	0.39219	-12.933	0	0	0	0
1.7579	13.148	0.32459	-12.982	0	0	0	0
1.8172	13.121	0.2545	-13.016	0	0	0	0
1.8686	13.101	0.18398	-13.035	0	0	0	0
1.9123	13.085	0.11498	-13.043	0	0	0	0
1.9495	13.07	0.049102	-13.045	0	0	0	0
1.9812	13.056	-0.012033	-13.044	0	0	0	0
2.008	13.047	-0.067444	-13.046	0	0	0	0
2.0305	13.045	-0.11771	-13.054	0	0	0	0
2.0495	13.051	-0.16459	-13.068	0	0	0	0
2.0667	13.064	-0.20985	-13.085	0	0	0	0
2.0849	13.087	-0.25469	-13.105	0	0	2.0785	13.062
2.1084	13.121	-0.29975	-13.128	0	0	0	0
2.1415	13.164	-0.34485	-13.158	0	0	0	0
2.1874	13.212	-0.38905	-13.195	0	0	0	0
2.2467	13.253	-0.43148	-13.239	0	0	0	0
2.3169	13.27	-0.47156	-13.288	0	0	0	0
2.3934	13.254	-0.508	-13.338	0	0	0	0
2.4713	13.211	-0.5381	-13.385	0	0	0	0
2.5474	13.158	-0.55883	-13.422	0	0	0	0
2.6187	13.113	-0.56942	-13.442	0	0	0	0
2.6817	13.087	-0.57333	-13.443	0	0	0	0
2.733	13.081	-0.57834	-13.423	0	0	0	0
2.7706	13.095	-0.5945	-13.386	0	0	0	0
2.7949	13.12	-0.63153	-13.335	0	0	0	0
2.8079	13.15	-0.69662	-13.277	0	0	0	0
2.8115	13.183	-0.79248	-13.22	0	0	0	0
2.8073	13.219	-0.91626	-13.174	0	0	0	0
2.7962	13.253	-1.0603	-13.148	0	0	0	0
2.7795	13.273	-1.2147	-13.145	0	0	0	0
2.7582	13.27	-1.3696	-13.161	0	0	0	0
2.7338	13.247	-1.5172	-13.189	0	0	0	0
2.707	13.215	-1.6524	-13.223	0	0	0	0
2.6767	13.185	-1.7734	-13.257	0	0	0	0
2.6414	13.157	-1.881	-13.294	0	0	0	0
2.6	13.136	-1.9769	-13.335	0	0	0	0
2.5531	13.127	-2.0624	-13.382	0	0	0	0
2.5017	13.133	-2.1376	-13.434	0	0	0	0
2.4476	13.151	-2.202	-13.488	0	0	0	0
2.3929	13.172	-2.2556	-13.541	0	0	0	0
2.3397	13.183	-2.2992	-13.592	0	0	0	0
2.29	13.177	-2.335	-13.639	0	0	0	0
2.2448	13.154	-2.3661	-13.679	-2.3747	-13.674	0	0
2.2042	13.121	-2.397	-13.711	0	0	0	0
2.167	13.084	-2.4331	-13.734	0	0	0	0
2.1307	13.043	-2.4792	-13.747	0	0	0	0
2.0933	13	-2.5387	-13.75	0	0	0	0
2.0545	12.956	-2.6124	-13.749	0	0	0	0
2.0158	12.918	-2.6986	-13.75	0	0	0	0
1.9799	12.892	-2.793	-13.767	0	0	-2.8143	-13.59
1.9489	12.884	-2.8904	-13.81	0	0	0	0
1.9241	12.895	-2.9858	-13.886	0	0	0	0
1.9061	12.917	-3.0753	-13.991	0	0	0	0
1.8944	12.94	-3.1567	-14.115	0	0	0	0
1.8868	12.951	-3.2285	-14.247	0	0	0	0
1.8811	12.941	-3.2894	-14.378	0	0	0	0
1.8761	12.913	-3.3381	-14.502	0	0	0	0
1.872	12.871	-3.3736	-14.612	0	0	0	0
1.8699	12.821	-3.3962	-14.7	0	0	0	0
1.8715	12.767	-3.408	-14.765	0	0	0	0
1.8785	12.711	-3.4123	-14.807	0	0	0	0
1.8931	12.661	-3.4133	-14.825	0	0	0	0
1.9174	12.624	-3.4144	-14.822	0	0	0	0
1.9535	12.607	-3.4177	-14.802	0	0	0	0
2.0019	12.611	-3.4233	-14.775	0	0	0	0
2.0604	12.635	-3.4301	-14.747	0	0	0	0
2.1238	12.672	-3.4365	-14.724	0	0	0	0
2.1861	12.714	-3.4398	-14.705	0	0	0	0
2.241	12.758	-3.4357	-14.69	0	0	0	0
2.2839	12.806	-3.4191	-14.675	0	0	0	0
2.3134	12.862	-3.3847	-14.656	0	0	0	0
2.3306	12.929	-3.3294	-14.629	0	0	0	0
2.3381	13.004	-3.2535	-14.599	0	0	0	0
2.3379	13.075	-3.1612	-14.572	0	0	0	0
2.3314	13.125	-3.0585	-14.555	0	0	0	0
2.3198	13.147	-2.9502	-14.549	2.3268	13.256	0	0
2.3046	13.142	-2.8395	-14.55	0	0	0	0
2.2878	13.121	-2.7287	-14.552	0	0	0	0
2.2715	13.095	-2.6194	-14.55	0	0	0	0
2.2577	13.071	-2.5133	-14.543	0	0	0	0
2.2478	13.052	-2.4128	-14.528	0	0	0	0
2.243	13.04	-2.3208	-14.506	0	0	0	0
2.243	13.036	-2.2394	-14.479	0	0	0	0
2.2464	13.045	-2.1684	-14.449	0	0	0	0
2.2511	13.07	-2.1065	-14.418	0	0	0	0
2.2554	13.115	-2.051	-14.385	0	0	0	0
2.2578	13.184	-1.9991	-14.348	0	0	0	0
2.2574	13.272	-1.9479	-14.299	0	0	0	0
2.2536	13.368	-1.8953	-14.232	0	0	2.263	13.522
2.2466	13.456	-1.8399	-14.147	0	0	0	0
2.2375	13.524	-1.781	-14.046	0	0	0	0
2.2281	13.569	-1.7178	-13.936	0	0	0	0
2.2193	13.593	-1.6503	-13.823	0	0	0	0
2.2105	13.6	-1.5792	-13.716	0	0	0	0
2.2001	13.596	-1.5072	-13.621	0	0	0	0
2.186	13.585	-1.438	-13.54	0	0	0	0
2.1667	13.57	-1.3758	-13.476	0	0	0	0
2.1423	13.557	-1.3233	-13.426	0	0	0	0
2.1149	13.551	-1.2793	-13.385	0	0	0	0
2.0888	13.559	-1.2402	-13.347	0	0	0	0
2.0677	13.586	-1.2028	-13.311	0	0	0	0
2.0535	13.629	-1.1661	-13.278	0	0	0	0
2.0451	13.684	-1.1328	-13.254	0	0	0	0
2.0396	13.741	-1.107	-13.245	0	0	0	0
2.0329	13.792	-1.0923	-13.247	0	0	0	0
2.0206	13.832	-1.0912	-13.257	0	0	0	0
1.999	13.86	-1.1048	-13.274	0	0	0	0
1.9658	13.879	-1.1333	-13.295	0	0	0	0
1.922	13.894	-1.1759	-13.319	0	0	0	0
1.8715	13.91	-1.2304	-13.34	0	0	0	0
1.8195	13.927	-1.2938	-13.355	0	0	0	0
1.7704	13.946	-1.3622	-13.361	0	0	0	0
1.7252	13.964	-1.432	-13.36	0	0	0	0
1.6828	13.972	-1.5017	-13.355	0	0	0	0
1.641	13.959	-1.572	-13.349	0	0	0	0
1.5987	13.915	-1.6451	-13.341	0	0	0	0
1.555	13.837	-1.7233	-13.333	-1.6691	-13.273	0	0
1.5106	13.737	-1.8079	-13.329	0	0	0	0
1.4668	13.631	-1.8977	-13.331	0	0	0	0
1.4259	13.536	-1.9892	-13.338	0	0	0	0
1.3899	13.46	-2.0773	-13.347	0	0	0	0
1.3595	13.409	-2.1567	-13.353	0	0	0	0
1.3347	13.379	-2.2237	-13.352	0	0	0	0
1.3149	13.366	-2.278	-13.343	0	0	0	0
1.299	13.363	-2.3218	-13.325	0	0	0	0
1.2855	13.365	-2.3585	-13.297	0	0	0	0
1.2728	13.368	-2.3918	-13.263	0	0	0	0
1.2604	13.372	-2.4247	-13.226	0	0	0	0
1.249	13.374	-2.4595	-13.193	0	0	-2.4654	-13.035
1.241	13.376	-2.4986	-13.164	0	0	0	0
1.2382	13.379	-2.5437	-13.137	0	0	0	0
1.2418	13.385	-2.5956	-13.11	0	0	0	0
1.2512	13.398	-2.6543	-13.082	0	0	0	0
1.2645	13.42	-2.7183	-13.057	0	0	0	0
1.279	13.454	-2.7851	-13.039	0	0	0	0
1.2925	13.498	-2.8519	-13.031	0	0	0	0
1.3035	13.547	-2.9163	-13.037	0	0	0	0
1.312	13.592	-2.9762	-13.058	0	0	0	0
1.3194	13.628	-3.0305	-13.09	0	0	0	0
1.3287	13.65	-3.0802	-13.131	0	0	0	0
1.3442	13.657	-3.1272	-13.177	0	0	0	0
1.3704	13.649	-3.173	-13.223	0	0	0	0
1.4106	13.624	-3.2182	-13.269	0	0	0	0
1.4652	13.583	-3.2629	-13.309	0	0	0	0
1.5312	13.526	-3.3067	-13.342	0	0	0	0
1.6037	13.461	-3.3481	-13.364	0	0	0	0
1.678	13.395	-3.3844	-13.377	0	0	0	0
1.7517	13.334	-3.411	-13.384	0	0	0	0
1.8239	13.283	-3.4222	-13.387	0	0	0	0
1.8954	13.248	-3.4125	-13.388	0	0	0	0
1.9676	13.23	-3.3798	-13.388	0	0	0	0
2.0421	13.225	-3.325	-13.385	2.0555	13.277	0	0
2.1213	13.225	-3.2513	-13.378	0	0	0	0
2.208	13.223	-3.1629	-13.366	0	0	0	0
2.3037	13.218	-3.0646	-13.35	0	0	0	0
2.4081	13.211	-2.9618	-13.335	0	0	0	0
2.5173	13.203	-2.8591	-13.323	0	0	0	0
2.6238	13.191	-2.7597	-13.317	0	0	0	0
2.72	13.172	-2.665	-13.313	0	0	0	0
2.8013	13.145	-2.5766	-13.311	0	0	0	0
2.8667	13.117	-2.4963	-13.31	0	0	0	0
2.9178	13.097	-2.4252	-13.307	0	0	0	0
2.9572	13.094	-2.3638	-13.302	0	0	0	0
2.9877	13.11	-2.3115	-13.293	0	0	0	0
3.0117	13.14	-2.266	-13.279	0	0	0	0
3.0311	13.178	-2.2227	-13.256	0	0	3.0586	13.203
3.0479	13.219	-2.1762	-13.224	0	0	0	0
3.0652	13.266	-2.1225	-13.183	0	0	0	0
3.0871	13.323	-2.0603	-13.138	0	0	0	0
3.1173	13.395	-1.9909	-13.095	0	0	0	0
3.1576	13.48	-1.9171	-13.059	0	0	0	0
3.2066	13.57	-1.8424	-13.032	0	0	0	0
3.2598	13.649	-1.7703	-13.013	0	0	0	0
3.3113	13.71	-1.7047	-13.001	0	0	0	0
3.3559	13.751	-1.6484	-12.994	0	0	0	0
3.3912	13.777	-1.6028	-12.99	0	0	0	0
3.4177	13.797	-1.5661	-12.986	0	0	0	0
3.4369	13.818	-1.535	-12.982	0	0	0	0
3.4505	13.848	-1.5052	-12.975	0	0	0	0
3.4598	13.888	-1.4715	-12.966	0	0	0	0
3.4649	13.935	-1.4289	-12.955	0	0	0	0
3.4651	13.984	-1.3734	-12.942	0	0	0	0
3.4585	14.032	-1.3024	-12.927	0	0	0	0
3.4431	14.078	-1.2141	-12.91	0	0	0	0
3.4175	14.122	-1.1088	-12.894	0	0	0	0
3.3804	14.164	-0.98961	-12.881	0	0	0	0
3.3298	14.196	-0.86114	-12.873	0	0	0	0
3.2631	14.209	-0.72745	-12.869	0	0	0	0
3.1784	14.201	-0.59085	-12.869	0	0	0	0
3.0769	14.175	-0.45189	-12.873	0	0	0	0
2.9638	14.145	-0.30994	-12.88	0	0	0	0
2.8457	14.125	-0.16475	-12.887	0	0	0	0
2.7266	14.123	-0.017947	-12.891	0	0	0	0
2.6077	14.138	0.12733	-12.889	0	0	0	0
2.4881	14.167	0.2678	-12.883	0	0	0	0
2.3659	14.201	0.40041	-12.874	0	0	0	0
2.2406	14.229	0.52207	-12.865	0	0	0	0
2.1148	14.241	0.62967	-12.86	0.64258	-12.744	0	0
1.995	14.232	0.72067	-12.861	0	0	0	0
1.8886	14.209	0.79362	-12.87	0	0	0	0
1.8004	14.182	0.84857	-12.886	0	0	0	0
1.73	14.153	0.8872	-12.907	0	0	0	0
1.671	14.121	0.91247	-12.928	0	0	0	0
1.6139	14.085	0.92797	-12.945	0	0	0	0
1.5508	14.045	0.93727	-12.954	0	0	0	0
1.4774	14.008	0.9436	-12.953	0	0	0	0
1.3943	13.984	0.95032	-12.941	0	0	0	0
1.3051	13.981	0.96143	-12.914	0	0	0.95897	-12.896
1.2144	14	0.98134	-12.874	0	0	0	0
1.127	14.039	1.0141	-12.823	0	0	0	0
1.0471	14.089	1.0625	-12.766	0	0	0	0
0.9772	14.139	1.1269	-12.709	0	0	0	0
0.91826	14.181	1.2043	-12.658	0	0	0	0
0.87034	14.212	1.2889	-12.618	0	0	0	0
0.83285	14.231	1.3732	-12.593	0	0	0	0
0.80404	14.24	1.4519	-12.584	0	0	0	0
0.78056	14.24	1.5235	-12.594	0	0	0	0
0.7578	14.231	1.59	-12.621	0	0	0	0
0.73068	14.211	1.6538	-12.662	0	0	0	0
0.69409	14.181	1.7166	-12.705	0	0	0	0
0.64319	14.142	1.7781	-12.743	0	0	0	0
0.57433	14.098	1.8372	-12.772	0	0	0	0
0.48604	14.055	1.8927	-12.796	0	0	0	0
0.37893	14.013	1.943	-12.816	0	0	0	0
0.25564	13.97	1.986	-12.836	0	0	0	0
0.12088	13.919	2.0202	-12.859	0	0	0	0
-0.018827	13.856	2.0443	-12.885	0	0	0	0
-0.15666	13.782	2.0577	-12.916	0	0	0	0
-0.28787	13.704	2.0593	-12.952	0	0	0	0
-0.41113	13.634	2.0476	-12.992	0	0	0	0
-0.52811	13.579	2.0213	-13.036	0	0	0	0
-0.64222	13.545	1.9807	-13.079	0	0	0	0
-0.75678	13.533	1.9282	-13.12	0	0	0	0
-0.8729	13.538	1.8682	-13.159	0	0	0	0
-0.9882	13.557	1.8061	-13.2	0	0	0	0
-1.098	13.584	1.7466	-13.247	-1.0536	13.477	0	0
-1.1974	13.61	1.6922	-13.298	0	0	0	0
-1.2827	13.629	1.6426	-13.346	0	0	0	0
-1.3523	13.633	1.5954	-13.383	0	0	0	0
-1.4066	13.626	1.5478	-13.4	0	0	0	0
-1.4476	13.616	1.498	-13.397	0	0	0	0
-1.4781	13.61	1.4458	-13.374	0	0	0	0
-1.5006	13.606	1.3923	-13.336	0	0	0	0
-1.5172	13.599	1.3387	-13.295	0	0	0	0
-1.529	13.588	1.2857	-13.263	0	0	0	0
-1.5367	13.576	1.2335	-13.249	0	0	-1.5385	13.527
-1.5408	13.568	1.1832	-13.26	0	0	0	0
-1.5418	13.565	1.1361	-13.293	0	0	0	0
-1.5403	13.573	1.0936	-13.342	0	0	0	0
-1.5367	13.597	1.0566	-13.398	0	0	0	0
-1.5314	13.641	1.0255	-13.452	0	0	0	0
-1.5248	13.709	1.0006	-13.497	0	0	0	0
-1.518	13.796	0.98184	-13.531	0	0	0	0
-1.512	13.891	0.96814	-13.553	0	0	0	0
-1.5074	13.978	0.95514	-13.564	0	0	0	0
-1.5039	14.046	0.93547	-13.565	0	0	0	0
-1.4998	14.092	0.90076	-13.558	0	0	0	0
-1.4928	14.118	0.84467	-13.544	0	0	0	0
-1.4803	14.13	0.76516	-13.53	0	0	0	0
-1.4598	14.133	0.66461	-13.519	0	0	0	0
-1.4301	14.13	0.54861	-13.516	0	0	0	0
-1.3918	14.125	0.42431	-13.522	0	0	0	0
-1.3459	14.118	0.29857	-13.538	0	0	0	0
-1.2929	14.107	0.1769	-13.56	0	0	0	0
-1.2323	14.09	0.063876	-13.584	0	0	0	0
-1.1643	14.064	-0.037107	-13.606	0	0	0	0
-1.09	14.027	-0.12424	-13.626	0	0	0	0
-1.0111	13.978	-0.19739	-13.644	0	0	0	0
-0.92903	13.92	-0.25833	-13.661	0	0	0	0
-0.84428	13.859	-0.31039	-13.676	0	0	0	0
-0.75684	13.796	-0.35753	-13.69	0	0	0	0
-0.66714	13.731	-0.40426	-13.699	-0.37203	-13.615	0	0
-0.57581	13.662	-0.45536	-13.702	0	0	0	0
-0.48352	13.591	-0.51493	-13.693	0	0	0	0
-0.39203	13.522	-0.58563	-13.668	0	0	0	0
-0.30448	13.461	-0.66801	-13.628	0	0	0	0
-0.22418	13.409	-0.76025	-13.572	0	0	0	0
-0.15372	13.366	-0.85877	-13.506	0	0	0	0
-0.095212	13.328	-0.9592	-13.432	0	0	0	0
-0.049918	13.291	-1.0569	-13.352	0	0	0	0
-0.016879	13.25	-1.1472	-13.27	0	0	0	0
0.007587	13.207	-1.2263	-13.187	0	0	0	0
0.028387	13.161	-1.2924	-13.108	0	0	0	0
0.049949	13.118	-1.3454	-13.037	0	0	0	0
0.075461	13.082	-1.3864	-12.975	0	0	0	0
0.10666	13.059	-1.417	-12.924	0	0	0	0
0.14405	13.052	-1.4381	-12.884	0	0	0	0
0.18771	13.054	-1.4498	-12.85	0	0	0	0
0.23803	13.057	-1.4528	-12.819	0	0	0	0
0.2953	13.056	-1.449	-12.786	0	0	0	0
0.35861	13.056	-1.4419	-12.751	0	0	0	0
0.42562	13.067	-1.4365	-12.716	0	0	-1.4169	-12.591
0.49334	13.092	-1.4386	-12.681	0	0	0	0
0.5584	13.126	-1.4538	-12.649	0	0	0	0
0.61721	13.159	-1.4852	-12.618	0	0	0	0
0.66652	13.18	-1.533	-12.587	0	0	0	0
0.70426	13.189	-1.5942	-12.553	0	0	0	0
0.73084	13.188	-1.6655	-12.515	0	0	0	0
0.74939	13.18	-1.7443	-12.475	0	0	0	0
0.76455	13.165	-1.8291	-12.436	0	0	0	0
0.78155	13.141	-1.9177	-12.403	0	0	0	0
0.8058	13.107	-2.007	-12.379	0	0	0	0
0.84201	13.062	-2.0934	-12.367	0	0	0	0
0.89263	13.013	-2.1739	-12.364	0	0	0	0
0.95677	12.967	-2.2476	-12.368	0	0	0	0
1.0308	12.934	-2.3149	-12.377	0	0	0	0
1.1098	12.916	-2.3761	-12.393	0	0	0	0
1.1893	12.908	-2.4316	-12.416	0	0	0	0
1.265	12.906	-2.4816	-12.444	0	0	0	0
1.334	12.9	-2.5252	-12.477	0	0	0	0
1.3947	12.885	-2.5599	-12.511	0	0	0	0
1.4462	12.865	-2.5824	-12.543	0	0	0	0
1.4894	12.847	-2.5894	-12.576	1.5305	12.821	0	0
1.5269	12.832	-2.5784	-12.611	0	0	0	0
1.5641	12.814	-2.5488	-12.649	0	0	0	0
1.6063	12.79	-2.503	-12.693	0	0	0	0
1.6565	12.757	-2.4451	-12.743	0	0	0	0
1.7138	12.717	-2.3809	-12.801	0	0	0	0
1.7732	12.678	-2.3165	-12.863	0	0	0	0
1.8279	12.65	-2.2564	-12.927	0	0	0	0
1.8727	12.643	-2.2029	-12.991	0	0	0	0
1.9062	12.657	-2.1563	-13.052	0	0	0	0
1.9306	12.694	-2.1163	-13.108	0	0	0	0
1.9493	12.753	-2.0822	-13.156	0	0	0	0
1.965	12.829	-2.0521	-13.193	0	0	0	0
1.9789	12.909	-2.0229	-13.221	0	0	0	0
1.9909	12.979	-1.991	-13.24	0	0	0	0
2.0003	13.032	-1.9539	-13.251	0	0	0	0
2.0067	13.066	-1.9106	-13.252	0	0	2.0152	13.046
2.0111	13.083	-1.8616	-13.245	0	0	0	0
2.0155	13.089	-1.8088	-13.233	0	0	0	0
2.0225	13.085	-1.7543	-13.219	0	0	0	0
2.0347	13.075	-1.7004	-13.205	0	0	0	0
2.0545	13.059	-1.6489	-13.194	0	0	0	0
2.0824	13.04	-1.6014	-13.187	0	0	0	0
2.1164	13.019	-1.5585	-13.187	0	0	0	0
2.1519	13.001	-1.5198	-13.193	0	0	0	0
2.1827	12.995	-1.4844	-13.203	0	0	0	0
2.203	13.003	-1.4521	-13.213	0	0	0	0
2.2101	13.026	-1.4244	-13.22	0	0	0	0
2.2045	13.055	-1.4046	-13.218	0	0	0	0
2.1891	13.089	-1.3966	-13.205	0	0	0	0
2.1667	13.13	-1.4033	-13.183	0	0	0	0
2.1401	13.177	-1.4263	-13.154	0	0	0	0
2.1116	13.225	-1.465	-13.126	0	0	0	0
2.0829	13.269	-1.517	-13.109	0	0	0	0
2.0529	13.304	-1.5783	-13.108	0	0	0	0
2.0194	13.329	-1.645	-13.122	0	0	0	0
1.9805	13.345	-1.7136	-13.14	0	0	0	0
1.9362	13.356	-1.781	-13.152	0	0	0	0
1.8878	13.363	-1.8455	-13.153	0	0	0	0
1.836	13.367	-1.9069	-13.145	0	0	0	0
1.7821	13.368	-1.9658	-13.134	0	0	0	0
1.7283	13.363	-2.0233	-13.132	0	0	0	0
1.6774	13.35	-2.0805	-13.15	0	0	0	0
1.6313	13.325	-2.1384	-13.191	0	0	0	0
1.5898	13.287	-2.1972	-13.256	0	0	0	0
1.5514	13.242	-2.2575	-13.338	0	0	0	0
1.5134	13.206	-2.319	-13.428	0	0	0	0
1.4726	13.192	-2.3807	-13.518	0	0	0	0
1.427	13.209	-2.4405	-13.603	0	0	0	0
1.3762	13.258	-2.4959	-13.679	0	0	0	0
1.3208	13.333	-2.5456	-13.746	0	0	0	0
1.2627	13.42	-2.5902	-13.807	0	0	0	0
1.2049	13.505	-2.6316	-13.866	0	0	0	0
1.1507	13.577	-2.6715	-13.92	0	0	0	0
1.1031	13.629	-2.7106	-13.967	0	0	0	0
1.0635	13.662	-2.7484	-14.003	-2.7799	-14.029	0	0
1.0319	13.68	-2.7838	-14.029	0	0	0	0
1.0071	13.686	-2.8164	-14.051	0	0	0	0
0.98789	13.687	-2.8471	-14.072	0	0	0	0
0.97326	13.685	-2.8762	-14.097	0	0	0	0
0.96258	13.681	-2.9027	-14.125	0	0	0	0
0.95545	13.678	-2.9243	-14.156	0	0	0	0
0.95134	13.676	-2.9391	-14.184	0	0	0	0
0.94951	13.674	-2.9472	-14.203	0	0	0	0
0.94917	13.673	-2.9504	-14.207	0	0	0	0
0.94964	13.673	-2.9511	-14.194	0	0	0	0
0.95047	13.673	-2.9518	-14.165	0	0	0	0
0.95134	13.673	-2.9546	-14.124	0	0	0	0
0.95204	13.674	-2.9612	-14.076	0	0	0	0
0.95243	13.675	-2.9715	-14.032	0	0	0	0
0.95237	13.676	-2.9835	-14.001	0	0	-2.9761	-13.953
0.95169	13.678	-2.9946	-13.989	0	0	0	0
0.95022	13.679	-3.0017	-14.001	0	0	0	0
0.94783	13.68	-3.0026	-14.037	0	0	0	0
0.94455	13.678	-2.9955	-14.096	0	0	0	0
0.94079	13.674	-2.9794	-14.17	0	0	0	0
0.93755	13.665	-2.9542	-14.252	0	0	0	0
0.93667	13.649	-2.9205	-14.34	0	0	0	0
0.94104	13.627	-2.8801	-14.431	0	0	0	0
0.95454	13.6	-2.8358	-14.524	0	0	0	0
0.98154	13.574	-2.7903	-14.619	0	0	0	0
1.0259	13.558	-2.7462	-14.714	0	0	0	0
1.0891	13.564	-2.7064	-14.807	0	0	0	0
1.1696	13.598	-2.6743	-14.891	0	0	0	0
1.2634	13.657	-2.6532	-14.957	0	0	0	0
1.3661	13.734	-2.6446	-15.002	0	0	0	0
1.4737	13.817	-2.6483	-15.024	0	0	0	0
1.5816	13.895	-2.6624	-15.024	0	0	0	0
1.6866	13.964	-2.6839	-15.008	0	0	0	0
1.7869	14.02	-2.7077	-14.984	0	0	0	0
1.8814	14.061	-2.728	-14.957	0	0	0	0
1.9686	14.09	-2.7397	-14.929	0	0	0	0
2.0469	14.116	-2.7402	-14.894	0	0	0	0
2.1156	14.142	-2.7288	-14.844	0	0	0	0
2.1767	14.166	-2.7058	-14.774	0	0	0	0
2.2351	14.174	-2.6722	-14.686	0	0	0	0
2.2975	14.161	-2.6298	-14.582	0	0	0	0
2.37	14.136	-2.5822	-14.469	0	0	0	0
2.4568	14.126	-2.5341	-14.357	0	0	0	0
2.5593	14.172	-2.4894	-14.254	0	0	0	0
2.6752	14.308	-2.4502	-14.169	0	0	0	0
2.7994	14.552	-2.4175	-14.107	0	0	0	0
