## Supplementary material for "How to control unpredictable others in court-net sports": International match data: n2_1_2.txt

-0.23861	12.46	2.9937	-12.985	0	0	-0.23644	12.422
-0.23981	12.466	2.9926	-12.967	0	0	0	0
-0.23898	12.48	2.9898	-12.94	0	0	0	0
-0.23567	12.5	2.9852	-12.906	0	0	0	0
-0.22933	12.523	2.9791	-12.868	0	0	0	0
-0.21968	12.542	2.9718	-12.833	0	0	0	0
-0.20703	12.544	2.9636	-12.808	0	0	0	0
-0.19246	12.52	2.9547	-12.798	0	0	0	0
-0.17761	12.462	2.9455	-12.801	0	0	0	0
-0.1639	12.376	2.9365	-12.813	0	0	0	0
-0.15201	12.269	2.9274	-12.827	0	0	0	0
-0.1423	12.158	2.9176	-12.838	0	0	0	0
-0.13518	12.058	2.9058	-12.84	0	0	0	0
-0.13069	11.981	2.8908	-12.833	0	0	0	0
-0.12823	11.932	2.8705	-12.818	0	0	0	0
-0.12676	11.912	2.8414	-12.796	0	0	0	0
-0.12495	11.919	2.7981	-12.768	2.8429	-12.777	0	0
-0.12141	11.956	2.736	-12.736	0	0	0	0
-0.11486	12.024	2.6538	-12.703	0	0	0	0
-0.10449	12.125	2.5552	-12.674	0	0	0	0
-0.090442	12.25	2.448	-12.652	0	0	0	0
-0.07427	12.38	2.3413	-12.636	0	0	0	0
-0.058211	12.491	2.2433	-12.625	0	0	0	0
-0.043821	12.564	2.1585	-12.616	0	0	0	0
-0.031457	12.597	2.0882	-12.61	0	0	0	0
-0.020798	12.595	2.0311	-12.607	0	0	0	0
-0.011135	12.576	1.9852	-12.605	0	0	0	0
-0.001157	12.557	1.9486	-12.604	0	0	0	0
0.011045	12.55	1.9193	-12.604	0	0	0	0
0.027195	12.562	1.8949	-12.603	0	0	0	0
0.047481	12.586	1.8726	-12.601	0	0	0	0
0.07003	12.617	1.8501	-12.593	0	0	0	0
0.092766	12.647	1.8255	-12.579	0	0	0	0
0.11632	12.674	1.7972	-12.556	0	0	0	0
0.14488	12.699	1.764	-12.523	0	0	0	0
0.18432	12.724	1.7243	-12.481	0	0	1.7077	-12.472
0.23923	12.748	1.6772	-12.434	0	0	0	0
0.31002	12.769	1.6221	-12.389	0	0	0	0
0.39167	12.779	1.5589	-12.351	0	0	0	0
0.47627	12.772	1.4882	-12.325	0	0	0	0
0.55687	12.745	1.4105	-12.311	0	0	0	0
0.62875	12.705	1.3261	-12.312	0	0	0	0
0.68873	12.665	1.2374	-12.325	0	0	0	0
0.73548	12.637	1.1487	-12.351	0	0	0	0
0.77097	12.621	1.0657	-12.383	0	0	0	0
0.80023	12.614	0.99272	-12.417	0	0	0	0
0.82949	12.612	0.93119	-12.449	0	0	0	0
0.86501	12.612	0.87966	-12.478	0	0	0	0
0.91254	12.614	0.8354	-12.505	0	0	0	0
0.97598	12.619	0.79483	-12.534	0	0	0	0
1.0556	12.629	0.75351	-12.567	0	0	0	0
1.148	12.648	0.70685	-12.606	0	0	0	0
1.2469	12.676	0.65147	-12.654	0	0	0	0
1.3461	12.714	0.58598	-12.711	0	0	0	0
1.4399	12.755	0.51101	-12.776	0	0	0	0
1.5246	12.791	0.42922	-12.85	0	0	0	0
1.5973	12.813	0.34464	-12.928	0	0	0	0
1.657	12.819	0.26133	-13.006	0	0	0	0
1.7052	12.806	0.18238	-13.075	0	0	0	0
1.7452	12.775	0.10966	-13.129	0	0	0	0
1.7804	12.729	0.044085	-13.164	1.7344	12.794	0	0
1.8135	12.676	-0.014504	-13.182	0	0	0	0
1.8462	12.624	-0.067509	-13.193	0	0	0	0
1.8806	12.58	-0.1169	-13.203	0	0	0	0
1.9192	12.546	-0.1639	-13.222	0	0	0	0
1.9647	12.524	-0.2085	-13.253	0	0	0	0
2.018	12.515	-0.25041	-13.298	0	0	0	0
2.0777	12.523	-0.29016	-13.356	0	0	0	0
2.14	12.554	-0.32913	-13.418	0	0	0	0
2.2011	12.608	-0.36857	-13.478	0	0	0	0
2.2576	12.679	-0.40901	-13.529	0	0	0	0
2.3073	12.755	-0.4508	-13.567	0	0	0	0
2.3493	12.826	-0.49435	-13.593	0	0	0	0
2.3846	12.885	-0.53938	-13.604	0	0	0	0
2.4151	12.926	-0.5846	-13.601	0	0	0	0
2.4418	12.947	-0.62834	-13.583	0	0	0	0
2.4654	12.945	-0.66951	-13.55	0	0	0	0
2.4864	12.923	-0.70785	-13.502	0	0	0	0
2.5052	12.888	-0.74301	-13.444	0	0	0	0
2.522	12.849	-0.77397	-13.385	0	0	0	0
2.5368	12.816	-0.8	-13.34	0	0	2.5529	12.723
2.5513	12.792	-0.82128	-13.315	0	0	0	0
2.5685	12.776	-0.83833	-13.313	0	0	0	0
2.5922	12.766	-0.85137	-13.33	0	0	0	0
2.6255	12.761	-0.8605	-13.362	0	0	0	0
2.6688	12.759	-0.86594	-13.406	0	0	0	0
2.7202	12.757	-0.86781	-13.455	0	0	0	0
2.7754	12.755	-0.86591	-13.505	0	0	0	0
2.8285	12.753	-0.85964	-13.549	0	0	0	0
2.8737	12.751	-0.84839	-13.584	0	0	0	0
2.9082	12.749	-0.83252	-13.604	0	0	0	0
2.9327	12.747	-0.81496	-13.608	0	0	0	0
2.9506	12.745	-0.8026	-13.595	0	0	0	0
2.9662	12.742	-0.80628	-13.566	0	0	0	0
2.9827	12.738	-0.83765	-13.524	0	0	0	0
3.0011	12.734	-0.90411	-13.473	0	0	0	0
3.0196	12.731	-1.0057	-13.42	0	0	0	0
3.0338	12.73	-1.1361	-13.376	0	0	0	0
3.0387	12.735	-1.2862	-13.353	0	0	0	0
3.0298	12.748	-1.4464	-13.36	0	0	0	0
3.0034	12.772	-1.6081	-13.396	0	0	0	0
2.9573	12.811	-1.7653	-13.456	0	0	0	0
2.8925	12.863	-1.9154	-13.527	0	0	0	0
2.8132	12.923	-2.0584	-13.597	0	0	0	0
2.7253	12.984	-2.1958	-13.654	0	0	0	0
2.6347	13.036	-2.329	-13.695	0	0	0	0
2.5463	13.069	-2.4587	-13.718	0	0	0	0
2.464	13.073	-2.5851	-13.725	0	0	0	0
2.3891	13.044	-2.7092	-13.715	-2.6576	-13.721	0	0
2.3215	12.994	-2.8326	-13.69	0	0	0	0
2.2615	12.942	-2.9551	-13.655	0	0	0	0
2.2088	12.904	-3.0739	-13.616	0	0	0	0
2.1623	12.881	-3.1851	-13.582	0	0	0	0
2.1212	12.866	-3.2855	-13.553	0	0	0	0
2.0848	12.852	-3.3732	-13.529	0	0	0	0
2.054	12.838	-3.4482	-13.509	0	0	0	0
2.0306	12.826	-3.5121	-13.491	0	0	0	0
2.015	12.817	-3.5658	-13.475	0	0	0	0
2.007	12.812	-3.6094	-13.459	0	0	0	0
2.0055	12.809	-3.6436	-13.445	0	0	0	0
2.0097	12.808	-3.6707	-13.432	0	0	0	0
2.0192	12.807	-3.6945	-13.419	0	0	0	0
2.0336	12.807	-3.7187	-13.404	0	0	0	0
2.0515	12.807	-3.7468	-13.387	0	0	0	0
2.0706	12.806	-3.7818	-13.368	0	0	-3.7169	-13.345
2.0879	12.805	-3.8255	-13.348	0	0	0	0
2.1013	12.804	-3.8774	-13.328	0	0	0	0
2.1108	12.804	-3.9349	-13.311	0	0	0	0
2.1172	12.804	-3.994	-13.301	0	0	0	0
2.1224	12.805	-4.0518	-13.3	0	0	0	0
2.1278	12.806	-4.107	-13.31	0	0	0	0
2.1354	12.808	-4.16	-13.33	0	0	0	0
2.148	12.809	-4.2117	-13.356	0	0	0	0
2.1689	12.81	-4.2627	-13.386	0	0	0	0
2.2016	12.809	-4.3135	-13.417	0	0	0	0
2.2476	12.804	-4.3642	-13.447	0	0	0	0
2.306	12.793	-4.4147	-13.472	0	0	0	0
2.3735	12.779	-4.4646	-13.49	0	0	0	0
2.4445	12.767	-4.5128	-13.503	0	0	0	0
2.5127	12.758	-4.5575	-13.511	0	0	0	0
2.5737	12.754	-4.5959	-13.514	0	0	0	0
2.6267	12.754	-4.6239	-13.512	0	0	0	0
2.6745	12.759	-4.6365	-13.502	0	0	0	0
2.722	12.77	-4.629	-13.481	0	0	0	0
2.775	12.79	-4.5979	-13.448	0	0	0	0
2.8374	12.818	-4.5416	-13.401	0	0	0	0
2.9098	12.854	-4.4618	-13.345	0	0	0	0
2.9897	12.891	-4.362	-13.291	0	0	0	0
3.0728	12.923	-4.2465	-13.251	0	0	0	0
3.1528	12.945	-4.1203	-13.232	0	0	0	0
3.2238	12.957	-3.9887	-13.233	0	0	0	0
3.2815	12.965	-3.8572	-13.247	0	0	0	0
3.3243	12.975	-3.7302	-13.266	0	0	0	0
3.3531	12.997	-3.6113	-13.286	0	0	0	0
3.3712	13.037	-3.503	-13.301	3.3553	12.93	0	0
3.3827	13.103	-3.4059	-13.311	0	0	0	0
3.3915	13.196	-3.3189	-13.312	0	0	0	0
3.4005	13.306	-3.2386	-13.306	0	0	0	0
3.4112	13.414	-3.1608	-13.291	0	0	0	0
3.4256	13.498	-3.0806	-13.269	0	0	0	0
3.4461	13.541	-2.9941	-13.247	0	0	0	0
3.4754	13.544	-2.8987	-13.228	0	0	3.4299	13.727
3.5157	13.522	-2.7932	-13.221	0	0	0	0
3.567	13.495	-2.6783	-13.23	0	0	0	0
3.6274	13.483	-2.5566	-13.253	0	0	0	0
3.6935	13.494	-2.4327	-13.29	0	0	0	0
3.7609	13.526	-2.3126	-13.335	0	0	0	0
3.8255	13.572	-2.2035	-13.385	0	0	0	0
3.883	13.62	-2.1116	-13.434	0	0	0	0
3.9303	13.656	-2.0398	-13.479	0	0	0	0
3.967	13.671	-1.9862	-13.518	0	0	0	0
3.995	13.66	-1.9453	-13.549	0	0	0	0
4.0173	13.627	-1.9104	-13.568	0	0	0	0
4.0367	13.579	-1.8737	-13.577	0	0	0	0
4.0549	13.525	-1.8288	-13.578	0	0	0	0
4.0723	13.474	-1.7724	-13.574	0	0	0	0
4.0877	13.429	-1.7065	-13.573	0	0	0	0
4.0998	13.393	-1.6367	-13.581	0	0	0	0
4.1079	13.371	-1.5704	-13.602	0	0	0	0
4.1124	13.371	-1.5134	-13.636	0	0	0	0
4.1139	13.4	-1.468	-13.679	0	0	0	0
4.1125	13.456	-1.4334	-13.718	0	0	0	0
4.1057	13.524	-1.4074	-13.741	0	0	0	0
4.0893	13.582	-1.3869	-13.737	0	0	0	0
4.0583	13.61	-1.369	-13.698	0	0	0	0
4.0094	13.598	-1.352	-13.627	0	0	0	0
3.9425	13.546	-1.3355	-13.529	0	0	0	0
3.8602	13.46	-1.3206	-13.415	0	0	0	0
3.7659	13.351	-1.3089	-13.298	0	0	0	0
3.6631	13.238	-1.3018	-13.189	0	0	0	0
3.5553	13.137	-1.3013	-13.094	0	0	0	0
3.4454	13.059	-1.3095	-13.011	-0.66958	-7.27	0	0
3.3355	13.008	-1.3282	-12.937	0	0	0	0
3.2258	12.981	-1.3579	-12.865	0	0	0	0
3.117	12.972	-1.3972	-12.792	0	0	0	0
3.0112	12.975	-1.4427	-12.716	0	0	0	0
2.9114	12.984	-1.4906	-12.638	0	0	0	0
2.8196	12.998	-1.5381	-12.559	0	0	0	0
2.7369	13.014	-1.5833	-12.482	0	0	0	0
2.6638	13.033	-1.6245	-12.411	0	0	0	0
2.5991	13.057	-1.6593	-12.349	0	0	0	0
2.5388	13.085	-1.6848	-12.296	0	0	0	0
2.4762	13.117	-1.6997	-12.249	0	0	0	0
2.4044	13.146	-1.704	-12.203	0	0	0	0
2.319	13.162	-1.6994	-12.152	0	0	0	0
2.2196	13.153	-1.6879	-12.092	0	0	0	0
2.1092	13.113	-1.6723	-12.022	0	0	0	0
1.9928	13.044	-1.655	-11.946	0	0	-0.88046	-6.7149
1.8762	12.953	-1.6381	-11.871	0	0	0	0
1.765	12.857	-1.6226	-11.801	0	0	0	0
1.6639	12.769	-1.6087	-11.738	0	0	0	0
1.5752	12.698	-1.5951	-11.686	0	0	0	0
1.4986	12.644	-1.5796	-11.646	0	0	0	0
1.4329	12.6	-1.559	-11.616	0	0	0	0
1.3767	12.558	-1.5313	-11.592	0	0	0	0
1.3292	12.517	-1.496	-11.568	0	0	0	0
1.2903	12.484	-1.4544	-11.541	0	0	0	0
1.2604	12.466	-1.408	-11.511	0	0	0	0
1.2392	12.467	-1.3576	-11.483	0	0	0	0
1.2251	12.482	-1.3033	-11.46	0	0	0	0
1.2152	12.501	-1.2455	-11.447	0	0	0	0
1.2059	12.513	-1.1859	-11.44	0	0	0	0
1.1942	12.508	-1.1273	-11.435	0	0	0	0
1.1784	12.477	-1.0725	-11.431	0	0	0	0
1.1587	12.414	-1.0235	-11.428	0	0	0	0
1.1358	12.316	-0.98073	-11.428	0	0	0	0
1.1086	12.191	-0.94333	-11.434	0	0	0	0
1.0726	12.056	-0.91005	-11.447	0	0	0	0
1.0209	11.928	-0.87982	-11.467	0	0	0	0
0.94798	11.819	-0.85148	-11.492	0	0	0	0
0.85191	11.731	-0.82279	-11.521	0	0	0	0
0.7351	11.668	-0.79051	-11.556	0	0	0	0
0.60255	11.627	-0.75195	-11.6	0	0	0	0
0.46047	11.603	-0.70648	-11.655	0	0	0	0
0.31506	11.586	-0.65599	-11.72	0	0	0	0
0.17114	11.565	-0.6039	-11.79	0	0	0	0
0.032023	11.529	-0.55332	-11.863	0	0	0	0
-0.10043	11.475	-0.50624	-11.935	0	0	0	0
-0.22674	11.411	-0.464	-12.003	0	0	0	0
-0.35	11.352	-0.42761	-12.063	0	0	0	0
-0.47492	11.308	-0.3973	-12.113	0	0	0	0
-0.60677	11.282	-0.37207	-12.153	0	0	0	0
-0.74999	11.27	-0.34984	-12.184	0	0	0	0
-0.90662	11.263	-0.32791	-12.205	0	0	0	0
-1.0752	11.252	-0.30389	-12.215	0	0	0	0
-1.2515	11.227	-0.27675	-12.217	0	0	0	0
-1.4309	11.182	-0.24718	-12.212	0	0	0	0
-1.6095	11.121	-0.21709	-12.207	0	0	0	0
-1.7855	11.057	-0.18857	-12.204	0	0	0	0
-1.9597	11.009	-0.1632	-12.207	0	0	0	0
-2.1336	10.991	-0.14157	-12.219	0	0	0	0
-2.3085	11.002	-0.12358	-12.238	0	0	0	0
-2.4853	11.033	-0.10885	-12.261	0	0	0	0
-2.6647	11.076	-0.096714	-12.282	-0.45506	1.9436	0	0
-2.8458	11.126	-0.085911	-12.297	0	0	0	0
-3.0253	11.173	-0.074677	-12.305	0	0	0	0
-3.1984	11.208	-0.061129	-12.303	0	0	0	0
-3.3591	11.226	-0.04364	-12.293	0	0	0	0
-3.5021	11.227	-0.021222	-12.276	0	0	0	0
-3.6262	11.214	0.006054	-12.255	0	0	0	0
-3.7351	11.192	0.036826	-12.235	0	0	-0.65098	1.9996
-3.8343	11.163	0.068916	-12.221	0	0	0	0
-3.9287	11.136	0.1004	-12.215	0	0	0	0
-4.0214	11.119	0.13037	-12.219	0	0	0	0
-4.1128	11.125	0.15884	-12.233	0	0	0	0
-4.201	11.161	0.18587	-12.255	0	0	0	0
-4.2833	11.225	0.21087	-12.28	0	0	0	0
-4.3585	11.304	0.23308	-12.306	0	0	0	0
-4.426	11.382	0.25261	-12.326	0	0	0	0
-4.4853	11.446	0.27073	-12.342	0	0	0	0
-4.5355	11.491	0.28933	-12.352	0	0	0	0
-4.576	11.519	0.31047	-12.356	0	0	0	0
-4.6077	11.534	0.33548	-12.356	0	0	0	0
-4.6328	11.539	0.36385	-12.35	0	0	0	0
-4.6532	11.539	0.39325	-12.34	0	0	0	0
-4.6694	11.536	0.42089	-12.329	0	0	0	0
-4.6812	11.533	0.44502	-12.319	0	0	0	0
-4.688	11.529	0.46539	-12.31	0	0	0	0
-4.6882	11.526	0.4833	-12.3	0	0	0	0
-4.6806	11.522	0.50117	-12.288	0	0	0	0
-4.6642	11.518	0.52165	-12.27	0	0	0	0
-4.6393	11.514	0.54668	-12.244	0	0	0	0
-4.6063	11.512	0.57731	-12.21	0	0	0	0
-4.5659	11.513	0.61442	-12.17	0	0	0	0
-4.5199	11.518	0.65935	-12.129	0	0	0	0
-4.4722	11.532	0.71326	-12.094	0	0	0	0
-4.4264	11.555	0.77592	-12.072	0	0	0	0
-4.3842	11.588	0.8456	-12.068	0	0	0	0
-4.3453	11.628	0.91967	-12.083	0	0	0	0
-4.3093	11.67	0.99506	-12.111	0	0	0	0
-4.277	11.714	1.069	-12.144	0	0	0	0
-4.2499	11.765	1.14	-12.176	0	0	0	0
-4.2285	11.826	1.2068	-12.202	0	0	0	0
-4.2117	11.902	1.2673	-12.221	0	0	0	0
-4.1981	11.988	1.3191	-12.233	0	0	0	0
-4.1868	12.076	1.3603	-12.24	0	0	0	0
-4.1777	12.154	1.391	-12.244	0	0	0	0
