## Supplementary material for "How to control unpredictable others in court-net sports": International match data: n2_2_1.txt

-1.1179	12.365	2.9199	-12.424	0	0	-1.1166	12.329
-1.1189	12.369	2.9064	-12.433	0	0	0	0
-1.1199	12.36	2.8899	-12.445	0	0	0	0
-1.1207	12.33	2.8696	-12.459	0	0	0	0
-1.1208	12.266	2.8467	-12.478	0	0	0	0
-1.1191	12.159	2.8243	-12.497	0	0	0	0
-1.1149	12.005	2.8061	-12.516	0	0	0	0
-1.1076	11.814	2.7952	-12.532	0	0	0	0
-1.0984	11.608	2.7935	-12.545	0	0	0	0
-1.0892	11.417	2.8001	-12.553	0	0	0	0
-1.0815	11.263	2.8114	-12.557	0	0	0	0
-1.0757	11.154	2.8206	-12.557	0	0	0	0
-1.0706	11.087	2.8199	-12.556	0	0	0	0
-1.0645	11.049	2.8017	-12.555	0	0	0	0
-1.0548	11.031	2.7607	-12.556	0	0	0	0
-1.0395	11.023	2.6951	-12.561	0	0	0	0
-1.0173	11.02	2.6074	-12.57	0	0	0	0
-0.98861	11.022	2.5035	-12.582	0	0	0	0
-0.95526	11.029	2.3908	-12.599	0	0	0	0
-0.91958	11.037	2.2763	-12.623	0	0	0	0
-0.88456	11.044	2.1647	-12.657	0	0	0	0
-0.85397	11.048	2.0589	-12.698	0.36888	-2.2745	0	0
-0.83077	11.05	1.9605	-12.74	0	0	0	0
-0.81551	11.051	1.8696	-12.774	0	0	0	0
-0.80634	11.054	1.7849	-12.798	0	0	0	0
-0.79996	11.064	1.7028	-12.814	0	0	0	0
-0.79247	11.084	1.6176	-12.825	0	0	0	0
-0.78003	11.118	1.5235	-12.834	0	0	0.68343	-3.8562
-0.75959	11.167	1.4165	-12.843	0	0	0	0
-0.72971	11.227	1.296	-12.854	0	0	0	0
-0.69078	11.293	1.1651	-12.873	0	0	0	0
-0.64431	11.358	1.0296	-12.908	0	0	0	0
-0.59261	11.415	0.89542	-12.964	0	0	0	0
-0.53894	11.457	0.76708	-13.043	0	0	0	0
-0.48677	11.482	0.64762	-13.14	0	0	0	0
-0.43849	11.489	0.53861	-13.249	0	0	0	0
-0.39517	11.482	0.43972	-13.362	0	0	0	0
-0.35756	11.465	0.34909	-13.473	0	0	0	0
-0.32681	11.445	0.26503	-13.58	0	0	0	0
-0.30349	11.43	0.18713	-13.68	0	0	0	0
-0.28541	11.427	0.11539	-13.772	0	0	0	0
-0.26742	11.437	0.048984	-13.854	0	0	0	0
-0.24338	11.462	-0.013449	-13.924	0	0	0	0
-0.20857	11.507	-0.07267	-13.978	0	0	0	0
-0.16142	11.575	-0.12878	-14.013	0	0	0	0
-0.10402	11.663	-0.18165	-14.031	0	0	0	0
-0.040991	11.76	-0.23027	-14.037	0	0	0	0
0.022329	11.854	-0.27237	-14.037	0	0	0	0
0.082239	11.937	-0.30588	-14.036	0	0	0	0
0.13808	12.009	-0.33034	-14.039	0	0	0	0
0.1915	12.07	-0.34653	-14.047	0	0	0	0
0.24472	12.116	-0.35563	-14.058	0	0	0	0
0.29999	12.144	-0.35871	-14.07	0	0	0	0
0.35954	12.154	-0.35647	-14.082	0	0	0	0
0.42467	12.156	-0.3491	-14.095	0	0	0	0
0.49409	12.159	-0.33642	-14.112	0	0	0	0
0.56409	12.173	-0.31852	-14.13	0	0	0	0
0.63027	12.203	-0.29653	-14.15	0	0	0	0
0.68932	12.254	-0.27293	-14.166	0	0	0	0
0.73959	12.322	-0.25059	-14.175	0	0	0	0
0.78025	12.398	-0.23135	-14.173	0	0	0	0
0.81064	12.471	-0.21565	-14.158	0	0	0	0
0.8309	12.531	-0.20309	-14.132	0	0	0	0
0.84252	12.574	-0.19301	-14.097	0	0	0	0
0.84787	12.601	-0.18453	-14.055	0.68654	2.5294	0	0
0.84928	12.614	-0.17643	-14.007	0	0	0	0
0.8486	12.618	-0.16757	-13.955	0	0	0	0
0.84702	12.617	-0.15739	-13.899	0	0	0	0
0.845	12.614	-0.14582	-13.842	0	0	0	0
0.84247	12.61	-0.13292	-13.787	0	0	0	0
0.83892	12.607	-0.11913	-13.738	0	0	0	0
0.83365	12.604	-0.10544	-13.694	0	0	0	0
0.8261	12.602	-0.093142	-13.657	0	0	0	0
0.81622	12.601	-0.083324	-13.628	0	0	0	0
0.80497	12.601	-0.076451	-13.607	0	0	0	0
0.79417	12.603	-0.072321	-13.594	0	0	0	0
0.78568	12.606	-0.070415	-13.586	0	0	0	0
0.78051	12.614	-0.070249	-13.582	0	0	0	0
0.77858	12.626	-0.071535	-13.58	0	0	0	0
0.77902	12.645	-0.07421	-13.579	0	0	0	0
0.7803	12.67	-0.078335	-13.582	0	0	0	0
0.78029	12.697	-0.083962	-13.59	0	0	0	0
0.77658	12.722	-0.091124	-13.606	0	0	0.83928	12.841
0.76768	12.735	-0.099857	-13.635	0	0	0	0
0.75425	12.736	-0.10996	-13.678	0	0	0	0
0.73803	12.724	-0.12066	-13.736	0	0	0	0
0.7196	12.698	-0.13096	-13.806	0	0	0	0
0.69736	12.657	-0.14046	-13.88	0	0	0	0
0.66876	12.608	-0.14965	-13.952	0	0	0	0
0.63228	12.558	-0.15908	-14.01	0	0	0	0
0.58883	12.518	-0.16825	-14.045	0	0	0	0
0.54173	12.491	-0.17449	-14.054	0	0	0	0
0.49612	12.472	-0.17258	-14.037	0	0	0	0
0.45781	12.453	-0.15583	-13.999	0	0	0	0
0.43144	12.416	-0.11856	-13.948	0	0	0	0
0.41852	12.349	-0.057825	-13.895	0	0	0	0
0.41628	12.251	0.026691	-13.851	0	0	0	0
0.41859	12.136	0.13268	-13.825	0	0	0	0
0.41797	12.028	0.25455	-13.821	0	0	0	0
0.40777	11.941	0.38429	-13.837	0	0	0	0
0.38395	11.882	0.51416	-13.869	0	0	0	0
0.34603	11.852	0.63889	-13.91	0	0	0	0
0.2966	11.847	0.75682	-13.954	0	0	0	0
0.23961	11.858	0.86961	-13.998	0	0	0	0
0.17881	11.876	0.98038	-14.039	0	0	0	0
0.1171	11.897	1.0911	-14.077	0	0	0	0
0.057065	11.917	1.2006	-14.113	0	0	0	0
0.001773	11.938	1.306	-14.146	0	0	0	0
-0.045409	11.962	1.4037	-14.176	0	0	0	0
-0.081539	11.993	1.4912	-14.202	1.5635	-14.274	0	0
-0.10496	12.031	1.567	-14.219	0	0	0	0
-0.11632	12.076	1.6324	-14.225	0	0	0	0
-0.11855	12.124	1.6914	-14.221	0	0	0	0
-0.11574	12.171	1.7496	-14.211	0	0	0	0
-0.1119	12.215	1.8122	-14.198	0	0	0	0
-0.10989	12.256	1.8823	-14.186	0	0	1.8736	-14.123
-0.11077	12.288	1.9609	-14.182	0	0	0	0
-0.1142	12.304	2.0473	-14.191	0	0	0	0
-0.1192	12.3	2.1391	-14.217	0	0	0	0
-0.12491	12.282	2.2324	-14.258	0	0	0	0
-0.13106	12.258	2.3224	-14.311	0	0	0	0
-0.13807	12.233	2.4043	-14.371	0	0	0	0
-0.14666	12.211	2.4748	-14.426	0	0	0	0
-0.15725	12.191	2.5328	-14.465	0	0	0	0
-0.16961	12.174	2.5789	-14.482	0	0	0	0
-0.18339	12.163	2.615	-14.479	0	0	0	0
-0.19909	12.163	2.6436	-14.46	0	0	0	0
-0.21849	12.183	2.668	-14.429	0	0	0	0
-0.24418	12.228	2.6906	-14.388	0	0	0	0
-0.27896	12.295	2.7117	-14.339	0	0	0	0
-0.32522	12.374	2.7289	-14.284	0	0	0	0
-0.38406	12.457	2.7385	-14.229	0	0	0	0
-0.4547	12.541	2.7367	-14.179	0	0	0	0
-0.53431	12.628	2.721	-14.137	0	0	0	0
-0.61823	12.715	2.6911	-14.109	0	0	0	0
-0.70131	12.8	2.648	-14.092	0	0	0	0
-0.77938	12.875	2.5933	-14.083	0	0	0	0
-0.8497	12.937	2.529	-14.079	0	0	0	0
-0.91082	12.981	2.4573	-14.076	0	0	0	0
-0.96265	13.006	2.381	-14.072	0	0	0	0
-1.0058	13.019	2.3031	-14.07	0	0	0	0
-1.0411	13.026	2.2257	-14.068	0	0	0	0
-1.0699	13.032	2.1502	-14.068	-1.0419	13.062	0	0
-1.0937	13.04	2.0775	-14.068	0	0	0	0
-1.1134	13.053	2.0082	-14.067	0	0	0	0
-1.1295	13.068	1.9427	-14.063	0	0	0	0
-1.1417	13.082	1.8809	-14.057	0	0	0	0
-1.1501	13.093	1.8223	-14.047	0	0	0	0
-1.155	13.1	1.7657	-14.032	0	0	0	0
-1.1568	13.104	1.7094	-14.012	0	0	0	0
-1.1556	13.106	1.6511	-13.991	0	0	0	0
-1.151	13.106	1.588	-13.973	0	0	0	0
-1.1422	13.104	1.5174	-13.958	0	0	0	0
-1.1284	13.102	1.4368	-13.947	0	0	0	0
-1.1097	13.099	1.3444	-13.938	0	0	-1.1437	13.055
-1.0873	13.096	1.2393	-13.933	0	0	0	0
-1.0643	13.093	1.1225	-13.933	0	0	0	0
-1.0435	13.09	0.9979	-13.941	0	0	0	0
-1.0267	13.088	0.87238	-13.959	0	0	0	0
-1.014	13.086	0.75466	-13.99	0	0	0	0
-1.0043	13.085	0.6528	-14.033	0	0	0	0
-0.99622	13.084	0.5722	-14.083	0	0	0	0
-0.98873	13.084	0.51437	-14.134	0	0	0	0
-0.98188	13.083	0.47711	-14.177	0	0	0	0
-0.97662	13.082	0.45603	-14.209	0	0	0	0
-0.97426	13.082	0.44609	-14.229	0	0	0	0
-0.97621	13.081	0.44278	-14.24	0	0	0	0
-0.98389	13.08	0.44291	-14.243	0	0	0	0
-0.99856	13.08	0.44504	-14.24	0	0	0	0
-1.0207	13.08	0.44949	-14.231	0	0	0	0
-1.0489	13.08	0.45817	-14.216	0	0	0	0
-1.0803	13.082	0.47416	-14.195	0	0	0	0
-1.1107	13.086	0.50121	-14.169	0	0	0	0
-1.1359	13.096	0.5432	-14.139	0	0	0	0
-1.1521	13.112	0.60294	-14.109	0	0	0	0
-1.1568	13.14	0.68043	-14.083	0	0	0	0
-1.1495	13.181	0.77259	-14.064	0	0	0	0
-1.1316	13.233	0.87466	-14.051	0	0	0	0
-1.106	13.292	0.98139	-14.041	0	0	0	0
-1.076	13.345	1.0878	-14.035	0	0	0	0
-1.0444	13.384	1.1908	-14.033	0	0	0	0
-1.0123	13.405	1.2906	-14.037	0	0	0	0
-0.97975	13.413	1.3913	-14.046	0	0	0	0
-0.9461	13.418	1.4971	-14.059	0	0	0	0
-0.91033	13.424	1.6084	-14.076	0	0	0	0
-0.87173	13.425	1.7217	-14.096	0	0	0	0
-0.8306	13.414	1.8319	-14.117	0	0	0	0
-0.78856	13.391	1.9349	-14.136	0	0	0	0
-0.7488	13.361	2.0301	-14.155	0	0	0	0
-0.71514	13.333	2.1208	-14.174	0	0	0	0
-0.68969	13.31	2.2131	-14.192	0	0	0	0
-0.67199	13.296	2.3117	-14.205	2.21	-14.298	0	0
-0.66017	13.292	2.4169	-14.211	0	0	0	0
-0.65245	13.302	2.5258	-14.212	0	0	0	0
-0.64789	13.328	2.6358	-14.21	0	0	0	0
-0.64646	13.373	2.7462	-14.209	0	0	2.7425	-14.191
-0.64823	13.437	2.8572	-14.215	0	0	0	0
-0.65298	13.508	2.9684	-14.231	0	0	0	0
-0.66031	13.564	3.0786	-14.26	0	0	0	0
-0.66946	13.585	3.1849	-14.301	0	0	0	0
-0.67842	13.559	3.2845	-14.344	0	0	0	0
-0.68416	13.492	3.3752	-14.38	0	0	0	0
-0.68465	13.397	3.4566	-14.404	0	0	0	0
-0.68008	13.294	3.5288	-14.417	0	0	0	0
-0.67226	13.204	3.5917	-14.423	0	0	0	0
-0.66337	13.142	3.6454	-14.426	0	0	0	0
-0.65551	13.11	3.691	-14.428	0	0	0	0
-0.65104	13.103	3.7305	-14.429	0	0	0	0
-0.65308	13.109	3.7655	-14.428	0	0	0	0
-0.6657	13.114	3.7971	-14.425	0	0	0	0
-0.6935	13.109	3.8242	-14.418	0	0	0	0
-0.74107	13.102	3.8428	-14.404	0	0	0	0
-0.81189	13.105	3.8477	-14.385	0	0	0	0
-0.90657	13.122	3.8346	-14.359	0	0	0	0
-1.0222	13.144	3.8021	-14.327	0	0	0	0
-1.1533	13.154	3.7526	-14.29	0	0	0	0
-1.2926	13.147	3.691	-14.25	0	0	0	0
-1.4336	13.125	3.6226	-14.212	0	0	0	0
-1.5727	13.095	3.5513	-14.181	0	0	0	0
-1.7094	13.067	3.4785	-14.163	0	0	0	0
-1.8459	13.048	3.4047	-14.156	0	0	0	0
-1.9868	13.042	3.3303	-14.159	0	0	0	0
-2.1367	13.047	3.258	-14.164	0	0	0	0
-2.2974	13.056	3.1931	-14.159	0	0	0	0
-2.4671	13.053	3.1416	-14.129	0	0	0	0
-2.6402	13.019	3.1063	-14.063	0	0	0	0
-2.8086	12.944	3.0849	-13.957	0	0	0	0
