## Supplementary material for "How to control unpredictable others in court-net sports": International match data: n2_2_2.txt

1.2801	12.129	-3.9118	-10.36	0	0	1.3042	11.999
1.2837	12.171	-3.9602	-10.337	0	0	0	0
1.2785	12.203	-4.0069	-10.315	0	0	0	0
1.2697	12.21	-4.0515	-10.296	0	0	0	0
1.2613	12.179	-4.0919	-10.28	0	0	0	0
1.2559	12.106	-4.1265	-10.261	0	0	0	0
1.2544	11.995	-4.1547	-10.238	0	0	0	0
1.2569	11.867	-4.1757	-10.208	0	0	0	0
1.2623	11.744	-4.1884	-10.173	0	0	0	0
1.2684	11.647	-4.1914	-10.139	0	0	0	0
1.2729	11.581	-4.1839	-10.109	0	0	0	0
1.275	11.543	-4.1664	-10.088	0	0	0	0
1.2751	11.524	-4.1399	-10.077	0	0	0	0
1.2745	11.518	-4.1047	-10.076	0	0	0	0
1.2746	11.517	-4.0596	-10.083	0	0	0	0
1.2767	11.517	-4.0038	-10.098	0	0	0	0
1.2816	11.517	-3.9396	-10.12	0	0	0	0
1.2899	11.516	-3.8733	-10.146	0	0	0	0
1.3016	11.518	-3.8123	-10.17	0	0	0	0
1.3152	11.528	-3.7624	-10.188	-3.6779	-10.226	0	0
1.3287	11.552	-3.725	-10.196	0	0	0	0
1.3403	11.598	-3.6979	-10.194	0	0	0	0
1.349	11.672	-3.6781	-10.181	0	0	0	0
1.3536	11.774	-3.6645	-10.156	0	0	0	0
1.3535	11.894	-3.6572	-10.117	0	0	0	0
1.3488	12.017	-3.6566	-10.067	0	0	0	0
1.3413	12.125	-3.6619	-10.005	0	0	0	0
1.3332	12.209	-3.671	-9.936	0	0	0	0
1.3261	12.264	-3.6807	-9.8641	0	0	0	0
1.3204	12.294	-3.6874	-9.7959	0	0	0	0
1.3148	12.305	-3.6885	-9.7372	0	0	0	0
1.3079	12.304	-3.6835	-9.6896	0	0	0	0
1.2977	12.298	-3.6744	-9.6507	0	0	0	0
1.2828	12.293	-3.6644	-9.6165	0	0	0	0
1.2627	12.292	-3.656	-9.5844	0	0	0	0
1.2386	12.302	-3.6507	-9.5515	0	0	0	0
1.2119	12.326	-3.6497	-9.515	0	0	0	0
1.1837	12.37	-3.6539	-9.4734	0	0	0	0
1.1553	12.436	-3.6643	-9.4293	0	0	0	0
1.1272	12.518	-3.681	-9.3889	0	0	0	0
1.099	12.606	-3.7027	-9.3603	0	0	-3.7137	-9.1975
1.0695	12.684	-3.7269	-9.3505	0	0	0	0
1.0379	12.741	-3.7502	-9.3626	0	0	0	0
1.0042	12.779	-3.7692	-9.3952	0	0	0	0
0.96893	12.802	-3.7811	-9.4426	0	0	0	0
0.93322	12.819	-3.7847	-9.4968	0	0	0	0
0.90011	12.832	-3.7807	-9.5496	0	0	0	0
0.87398	12.842	-3.7705	-9.5946	0	0	0	0
0.85865	12.85	-3.756	-9.6281	0	0	0	0
0.85609	12.857	-3.7397	-9.6483	0	0	0	0
0.86639	12.868	-3.7249	-9.6548	0	0	0	0
0.88812	12.886	-3.7149	-9.6474	0	0	0	0
0.9189	12.912	-3.7116	-9.6253	0	0	0	0
0.95583	12.949	-3.7139	-9.5885	0	0	0	0
0.99482	12.997	-3.7183	-9.5392	0	0	0	0
1.0302	13.057	-3.7193	-9.484	0	0	0	0
1.0566	13.131	-3.7103	-9.4347	0	0	0	0
1.0718	13.216	-3.6852	-9.4038	0	0	0	0
1.0773	13.306	-3.6403	-9.3973	0	0	0	0
1.0777	13.393	-3.5759	-9.4137	0	0	0	0
1.0783	13.464	-3.4957	-9.4482	1.0377	13.58	0	0
1.0839	13.512	-3.4058	-9.4951	0	0	0	0
1.0974	13.537	-3.3114	-9.5485	0	0	0	0
1.1196	13.544	-3.2157	-9.604	0	0	0	0
1.1494	13.542	-3.1209	-9.6595	0	0	0	0
1.1844	13.529	-3.0297	-9.716	0	0	0	0
1.2216	13.499	-2.9453	-9.7744	0	0	0	0
1.2581	13.445	-2.8693	-9.8347	0	0	0	0
1.2913	13.369	-2.8011	-9.897	0	0	0	0
1.3184	13.282	-2.7383	-9.9631	0	0	0	0
1.3372	13.202	-2.6777	-10.035	0	0	0	0
1.3465	13.14	-2.6175	-10.115	0	0	0	0
1.3465	13.099	-2.5571	-10.2	0	0	0	0
1.3379	13.075	-2.496	-10.29	0	0	0	0
1.3224	13.061	-2.4332	-10.381	0	0	0	0
1.3024	13.046	-2.3679	-10.471	0	0	0	0
1.2814	13.022	-2.3006	-10.556	0	0	0	0
1.2626	12.987	-2.2321	-10.634	0	0	1.2366	12.753
1.2491	12.946	-2.1622	-10.707	0	0	0	0
1.2434	12.905	-2.0901	-10.779	0	0	0	0
1.2477	12.871	-2.0151	-10.856	0	0	0	0
1.2644	12.85	-1.9385	-10.94	0	0	0	0
1.2951	12.84	-1.863	-11.029	0	0	0	0
1.3402	12.84	-1.7917	-11.12	0	0	0	0
1.3982	12.845	-1.7276	-11.205	0	0	0	0
1.4659	12.852	-1.6739	-11.279	0	0	0	0
1.5379	12.861	-1.6328	-11.333	0	0	0	0
1.608	12.874	-1.6063	-11.364	0	0	0	0
1.6713	12.887	-1.5947	-11.372	0	0	0	0
1.7247	12.894	-1.597	-11.36	0	0	0	0
1.7668	12.894	-1.6093	-11.339	0	0	0	0
1.798	12.893	-1.6261	-11.321	0	0	0	0
1.8195	12.898	-1.641	-11.319	0	0	0	0
1.833	12.912	-1.6493	-11.341	0	0	0	0
1.8404	12.935	-1.6486	-11.392	0	0	0	0
1.843	12.966	-1.6395	-11.466	0	0	0	0
1.8414	13.008	-1.6249	-11.557	0	0	0	0
1.8353	13.064	-1.6092	-11.654	0	0	0	0
1.8237	13.14	-1.5973	-11.745	0	0	0	0
1.8052	13.233	-1.5932	-11.823	0	0	0	0
1.779	13.332	-1.6	-11.882	0	0	0	0
1.7457	13.42	-1.6199	-11.925	-1.5779	-11.907	0	0
1.7076	13.485	-1.6535	-11.958	0	0	0	0
1.6678	13.52	-1.7001	-11.991	0	0	0	0
1.6293	13.526	-1.757	-12.033	0	0	0	0
1.5939	13.506	-1.8198	-12.087	0	0	0	0
1.563	13.467	-1.8833	-12.152	0	0	0	0
1.5376	13.418	-1.9426	-12.218	0	0	0	0
1.5187	13.372	-1.9943	-12.278	0	0	0	0
1.5059	13.336	-2.0368	-12.326	0	0	0	0
1.4979	13.315	-2.0702	-12.363	0	0	0	0
1.4917	13.31	-2.0961	-12.391	0	0	0	0
1.4841	13.321	-2.1157	-12.411	0	0	0	0
1.4717	13.346	-2.1305	-12.426	0	0	0	0
1.4516	13.381	-2.1425	-12.439	0	0	0	0
1.4232	13.419	-2.1549	-12.454	0	0	-2.1561	-12.318
1.388	13.45	-2.172	-12.472	0	0	0	0
1.3492	13.459	-2.1985	-12.487	0	0	0	0
1.3089	13.439	-2.2376	-12.497	0	0	0	0
1.268	13.39	-2.2896	-12.501	0	0	0	0
1.2278	13.326	-2.3516	-12.502	0	0	0	0
1.1908	13.262	-2.4183	-12.503	0	0	0	0
1.1593	13.208	-2.4838	-12.509	0	0	0	0
1.1341	13.169	-2.5434	-12.521	0	0	0	0
1.1139	13.145	-2.595	-12.541	0	0	0	0
1.0968	13.136	-2.6382	-12.566	0	0	0	0
1.0803	13.137	-2.6744	-12.596	0	0	0	0
1.0636	13.14	-2.7054	-12.628	0	0	0	0
1.0479	13.132	-2.7338	-12.664	0	0	0	0
1.0374	13.106	-2.7611	-12.704	0	0	0	0
1.039	13.063	-2.7865	-12.748	0	0	0	0
1.0599	13.018	-2.8073	-12.795	0	0	0	0
1.1055	12.986	-2.8192	-12.843	0	0	0	0
1.1778	12.977	-2.8177	-12.892	0	0	0	0
1.2754	12.99	-2.8001	-12.941	0	0	0	0
1.3934	13.012	-2.7658	-12.985	0	0	0	0
1.5235	13.027	-2.7166	-13.021	0	0	0	0
1.6568	13.026	-2.6562	-13.047	0	0	0	0
1.7876	13.004	-2.5901	-13.063	0	0	0	0
1.915	12.964	-2.5239	-13.072	0	0	0	0
2.0427	12.916	-2.4613	-13.077	0	0	0	0
2.1754	12.878	-2.4039	-13.083	0	0	0	0
2.316	12.864	-2.352	-13.091	0	0	0	0
2.4636	12.883	-2.3047	-13.104	0	0	0	0
2.6138	12.929	-2.2609	-13.12	0	0	0	0
2.7612	12.986	-2.2196	-13.137	0	0	0	0
2.9012	13.03	-2.1805	-13.15	2.8967	13.37	0	0
3.0307	13.044	-2.1438	-13.158	0	0	0	0
3.1479	13.024	-2.1106	-13.16	0	0	0	0
3.2523	12.984	-2.0832	-13.155	0	0	0	0
3.3451	12.945	-2.063	-13.144	0	0	0	0
3.4293	12.923	-2.0489	-13.127	0	0	0	0
3.5082	12.924	-2.0374	-13.105	0	0	0	0
3.5833	12.945	-2.0251	-13.081	0	0	0	0
3.6547	12.974	-2.0104	-13.055	0	0	0	0
3.7212	13	-1.9939	-13.026	0	0	0	0
3.7813	13.015	-1.978	-12.992	0	0	3.8015	12.99
3.8347	13.021	-1.9646	-12.956	0	0	0	0
3.8819	13.02	-1.9547	-12.918	0	0	0	0
3.9228	13.016	-1.947	-12.878	0	0	0	0
3.9566	13.01	-1.9389	-12.832	0	0	0	0
3.9831	13.005	-1.927	-12.78	0	0	0	0
4.0048	13	-1.9091	-12.721	0	0	0	0
4.0262	12.995	-1.8853	-12.658	0	0	0	0
4.0521	12.991	-1.8577	-12.596	0	0	0	0
4.0864	12.985	-1.8298	-12.543	0	0	0	0
4.1295	12.979	-1.8052	-12.502	0	0	0	0
4.1787	12.971	-1.7863	-12.468	0	0	0	0
4.2291	12.963	-1.775	-12.43	0	0	0	0
4.2755	12.955	-1.7731	-12.378	0	0	0	0
4.3126	12.947	-1.7814	-12.31	0	0	0	0
4.3356	12.943	-1.7991	-12.228	0	0	0	0
4.3407	12.944	-1.8238	-12.143	0	0	0	0
4.3253	12.952	-1.852	-12.061	0	0	0	0
4.288	12.973	-1.8802	-11.993	0	0	0	0
4.2294	13.008	-1.9063	-11.943	0	0	0	0
4.152	13.059	-1.9314	-11.913	0	0	0	0
4.0611	13.125	-1.9592	-11.896	0	0	0	0
3.9629	13.203	-1.9953	-11.884	0	0	0	0
3.8639	13.286	-2.044	-11.872	0	0	0	0
3.7693	13.362	-2.1068	-11.855	0	0	0	0
3.6829	13.415	-2.181	-11.833	0	0	0	0
3.608	13.441	-2.2616	-11.808	0	0	0	0
3.546	13.452	-2.3428	-11.781	0	0	0	0
3.4948	13.464	-2.4184	-11.757	0	0	0	0
3.4478	13.491	-2.4831	-11.738	0	0	0	0
3.3958	13.535	-2.533	-11.723	0	0	0	0
3.3313	13.589	-2.5679	-11.711	0	0	0	0
3.2507	13.641	-2.5906	-11.7	0	0	0	0
3.1537	13.68	-2.6066	-11.691	0	0	0	0
3.0419	13.698	-2.6222	-11.681	0	0	0	0
2.9177	13.688	-2.643	-11.669	0	0	0	0
2.7833	13.639	-2.6725	-11.658	0	0	0	0
2.6414	13.545	-2.7123	-11.646	0	0	0	0
2.4955	13.419	-2.7619	-11.634	0	0	0	0
2.3504	13.283	-2.8198	-11.618	0	0	0	0
2.2116	13.162	-2.8823	-11.601	-2.8849	-11.618	0	0
2.0838	13.07	-2.9445	-11.586	0	0	0	0
1.9696	13.011	-3.001	-11.579	0	0	0	0
1.8697	12.981	-3.0484	-11.585	0	0	0	0
1.7842	12.971	-3.086	-11.603	0	0	0	0
1.7122	12.975	-3.1152	-11.628	0	0	0	0
1.6506	12.988	-3.1381	-11.651	0	0	0	0
1.5949	13.008	-3.1557	-11.668	0	0	0	0
1.5418	13.035	-3.1684	-11.677	0	0	0	0
1.489	13.072	-3.1765	-11.68	0	0	0	0
1.4356	13.12	-3.1807	-11.676	0	0	0	0
1.3814	13.177	-3.1818	-11.669	0	0	0	0
1.3276	13.245	-3.18	-11.657	0	0	0	0
1.2757	13.326	-3.1755	-11.644	0	0	0	0
1.2259	13.422	-3.1679	-11.632	0	0	-3.1736	-11.647
1.1772	13.521	-3.157	-11.625	0	0	0	0
1.1288	13.601	-3.1427	-11.629	0	0	0	0
1.0808	13.641	-3.1251	-11.647	0	0	0	0
1.0332	13.634	-3.1044	-11.678	0	0	0	0
0.98574	13.591	-3.0815	-11.719	0	0	0	0
0.9379	13.531	-3.0582	-11.763	0	0	0	0
0.88987	13.471	-3.037	-11.805	0	0	0	0
0.84379	13.416	-3.0203	-11.84	0	0	0	0
0.80337	13.364	-3.0094	-11.864	0	0	0	0
0.77096	13.311	-3.0045	-11.879	0	0	0	0
0.74433	13.254	-3.005	-11.886	0	0	0	0
0.71647	13.199	-3.0101	-11.888	0	0	0	0
0.67867	13.153	-3.0186	-11.887	0	0	0	0
0.62471	13.126	-3.0289	-11.884	0	0	0	0
0.55368	13.12	-3.0389	-11.882	0	0	0	0
0.46988	13.129	-3.0465	-11.879	0	0	0	0
0.38044	13.147	-3.0495	-11.878	0	0	0	0
0.2922	13.166	-3.0456	-11.878	0	0	0	0
