## Supplementary material for "How to control unpredictable others in court-net sports": International match data: n2_2_3.txt

-1.2203	12.343	2.8812	-12.411	0	0	-1.2132	12.286
-1.2212	12.343	2.8893	-12.404	0	0	0	0
-1.2206	12.344	2.893	-12.396	0	0	0	0
-1.2181	12.346	2.8934	-12.39	0	0	0	0
-1.2131	12.347	2.8912	-12.391	0	0	0	0
-1.205	12.348	2.8869	-12.4	0	0	0	0
-1.1938	12.347	2.8808	-12.42	0	0	0	0
-1.1805	12.341	2.8737	-12.448	0	0	0	0
-1.1662	12.328	2.8668	-12.482	0	0	0	0
-1.1515	12.306	2.8622	-12.518	0	0	0	0
-1.1362	12.273	2.8627	-12.551	0	0	0	0
-1.1198	12.23	2.8711	-12.576	0	0	0	0
-1.1028	12.182	2.8897	-12.592	0	0	0	0
-1.0862	12.135	2.9189	-12.599	0	0	0	0
-1.0703	12.093	2.9569	-12.599	0	0	0	0
-1.0548	12.057	2.9994	-12.597	0	0	0	0
-1.0395	12.026	3.0402	-12.594	0	0	0	0
-1.0241	12	3.0743	-12.591	3.1387	-12.548	0	0
-1.0079	11.978	3.099	-12.592	0	0	0	0
-0.98927	11.964	3.115	-12.599	0	0	0	0
-0.96708	11.956	3.1249	-12.609	0	0	0	0
-0.94175	11.95	3.1306	-12.62	0	0	0	0
-0.91478	11.939	3.1339	-12.628	0	0	0	0
-0.88754	11.908	3.1358	-12.63	0	0	0	0
-0.86081	11.849	3.1369	-12.626	0	0	0	0
-0.83521	11.765	3.1378	-12.618	0	0	0	0
-0.8116	11.67	3.1388	-12.608	0	0	0	0
-0.79036	11.592	3.14	-12.598	0	0	3.1312	-12.583
-0.77022	11.549	3.1411	-12.592	0	0	0	0
-0.74824	11.55	3.1415	-12.593	0	0	0	0
-0.72162	11.585	3.1405	-12.607	0	0	0	0
-0.68957	11.64	3.1373	-12.632	0	0	0	0
-0.65337	11.701	3.1314	-12.663	0	0	0	0
-0.61514	11.757	3.123	-12.694	0	0	0	0
-0.57751	11.805	3.1123	-12.721	0	0	0	0
-0.54332	11.842	3.0993	-12.744	0	0	0	0
-0.51428	11.867	3.0826	-12.76	0	0	0	0
-0.48972	11.882	3.0596	-12.77	0	0	0	0
-0.46626	11.886	3.0267	-12.775	0	0	0	0
-0.43852	11.875	2.9796	-12.779	0	0	0	0
-0.40111	11.849	2.915	-12.786	0	0	0	0
-0.35057	11.815	2.8314	-12.801	0	0	0	0
-0.28638	11.787	2.7291	-12.821	0	0	0	0
-0.21095	11.778	2.6117	-12.848	0	0	0	0
-0.12874	11.792	2.4852	-12.877	0	0	0	0
-0.044561	11.821	2.3571	-12.904	0	0	0	0
0.038024	11.852	2.2342	-12.924	0	0	0	0
0.11708	11.875	2.1212	-12.936	0	0	0	0
0.19135	11.885	2.0204	-12.941	0	0	0	0
0.25914	11.884	1.9319	-12.944	0	0	0	0
0.3185	11.875	1.8546	-12.948	0	0	0	0
0.36857	11.865	1.7849	-12.953	0	0	0	0
0.41051	11.863	1.7168	-12.962	0	0	0	0
0.44739	11.873	1.6433	-12.971	0	0	0	0
0.48338	11.898	1.5589	-12.977	0	0	0	0
0.52268	11.932	1.4613	-12.977	0	0	0	0
0.56792	11.972	1.3512	-12.971	0	0	0	0
0.61876	12.015	1.2317	-12.965	0	0	0	0
0.67187	12.066	1.1069	-12.969	0	0	0	0
0.72298	12.137	0.98123	-12.989	0	0	0	0
0.76927	12.24	0.85992	-13.027	0	0	0	0
0.81013	12.387	0.74828	-13.077	0	0	0	0
0.84615	12.571	0.65011	-13.134	0	0	0	0
0.87804	12.77	0.56701	-13.192	0	0	0	0
0.90618	12.959	0.49851	-13.25	0	0	0	0
0.93054	13.127	0.44214	-13.305	0	0	0	0
0.95061	13.27	0.39375	-13.356	0	0	0	0
0.96573	13.393	0.34867	-13.401	0	0	0	0
0.97567	13.505	0.30294	-13.438	0	0	0	0
0.98084	13.609	0.25375	-13.465	0.97282	13.601	0	0
0.98183	13.707	0.19943	-13.479	0	0	0	0
0.97896	13.798	0.13956	-13.476	0	0	0	0
0.97222	13.881	0.075395	-13.457	0	0	0	0
0.96147	13.955	0.009372	-13.424	0	0	0	0
0.94702	14.022	-0.056036	-13.383	0	0	0	0
0.93009	14.08	-0.11875	-13.342	0	0	0	0
0.91253	14.125	-0.17651	-13.304	0	0	0	0
0.89602	14.156	-0.22701	-13.273	0	0	0	0
0.88186	14.174	-0.26913	-13.246	0	0	0	0
0.87116	14.184	-0.30344	-13.22	0	0	0	0
0.86489	14.192	-0.33182	-13.19	0	0	0	0
0.86398	14.204	-0.35717	-13.15	0	0	0	0
0.86964	14.226	-0.38292	-13.097	0	0	0	0
0.88335	14.261	-0.41184	-13.033	0	0	0	0
0.90637	14.309	-0.44497	-12.967	0	0	0	0
0.93896	14.367	-0.48155	-12.906	0	0	0	0
0.97992	14.426	-0.52004	-12.857	0	0	0.93784	14.411
1.0267	14.479	-0.5593	-12.823	0	0	0	0
1.0759	14.526	-0.59843	-12.807	0	0	0	0
1.125	14.573	-0.63569	-12.805	0	0	0	0
1.1727	14.623	-0.66845	-12.814	0	0	0	0
1.2195	14.679	-0.69488	-12.828	0	0	0	0
1.2671	14.739	-0.71535	-12.841	0	0	0	0
1.3173	14.804	-0.73267	-12.851	0	0	0	0
1.3698	14.872	-0.75157	-12.858	0	0	0	0
1.4215	14.937	-0.77784	-12.863	0	0	0	0
1.4685	14.994	-0.81678	-12.866	0	0	0	0
1.5078	15.037	-0.87138	-12.87	0	0	0	0
1.538	15.06	-0.94148	-12.876	0	0	0	0
1.5598	15.055	-1.0241	-12.885	0	0	0	0
1.5757	15.021	-1.1139	-12.898	0	0	0	0
1.59	14.966	-1.205	-12.913	0	0	0	0
1.6073	14.909	-1.2921	-12.93	0	0	0	0
1.6316	14.872	-1.3724	-12.948	0	0	0	0
1.6642	14.871	-1.4461	-12.969	0	0	0	0
1.7022	14.911	-1.5153	-12.994	0	0	0	0
1.739	14.98	-1.5835	-13.019	0	0	0	0
1.7676	15.058	-1.6546	-13.045	0	0	0	0
1.7841	15.128	-1.7316	-13.071	0	0	0	0
1.7883	15.179	-1.8159	-13.099	0	0	0	0
1.7815	15.207	-1.9065	-13.131	0	0	0	0
1.7643	15.207	-2	-13.17	0	0	0	0
1.7362	15.176	-2.0917	-13.216	0	0	0	0
1.6969	15.11	-2.178	-13.267	0	0	0	0
1.6478	15.004	-2.2566	-13.319	0	0	0	0
1.5925	14.86	-2.3265	-13.369	0	0	0	0
1.535	14.684	-2.388	-13.416	0	0	0	0
1.478	14.495	-2.4427	-13.461	0	0	0	0
1.4218	14.319	-2.4921	-13.506	0	0	0	0
1.3664	14.171	-2.5381	-13.555	0	0	0	0
1.3129	14.055	-2.5824	-13.612	0	0	0	0
1.264	13.969	-2.6268	-13.683	0	0	0	0
1.2225	13.907	-2.6719	-13.766	0	0	0	0
1.1885	13.862	-2.7162	-13.858	0	0	0	0
1.1596	13.826	-2.756	-13.952	0	0	0	0
1.1328	13.791	-2.7878	-14.045	0	0	0	0
1.1066	13.753	-2.8105	-14.136	0	0	0	0
1.0815	13.713	-2.8263	-14.22	0	0	0	0
1.0585	13.677	-2.8396	-14.293	0	0	0	0
1.0377	13.651	-2.8553	-14.347	-2.7947	-14.345	0	0
1.0185	13.636	-2.8772	-14.378	0	0	0	0
1.0003	13.632	-2.9073	-14.386	0	0	0	0
0.98292	13.637	-2.9457	-14.373	0	0	0	0
0.96584	13.648	-2.992	-14.352	0	0	-2.9677	-14.352
0.94832	13.664	-3.0455	-14.333	0	0	0	0
0.93005	13.68	-3.1053	-14.329	0	0	0	0
0.91119	13.69	-3.1694	-14.348	0	0	0	0
0.89176	13.685	-3.2344	-14.393	0	0	0	0
0.87141	13.655	-3.2945	-14.459	0	0	0	0
0.84943	13.592	-3.3439	-14.541	0	0	0	0
0.82502	13.503	-3.3792	-14.635	0	0	0	0
0.79834	13.406	-3.4011	-14.734	0	0	0	0
0.77113	13.322	-3.4138	-14.832	0	0	0	0
0.74559	13.267	-3.4228	-14.918	0	0	0	0
0.72301	13.246	-3.4338	-14.983	0	0	0	0
0.70414	13.255	-3.4514	-15.021	0	0	0	0
0.69039	13.279	-3.4783	-15.035	0	0	0	0
0.68453	13.303	-3.5154	-15.028	0	0	0	0
0.69066	13.312	-3.5613	-15.005	0	0	0	0
0.71381	13.299	-3.6124	-14.969	0	0	0	0
0.75904	13.265	-3.6621	-14.927	0	0	0	0
0.82996	13.219	-3.7017	-14.886	0	0	0	0
0.92759	13.175	-3.7231	-14.85	0	0	0	0
1.0499	13.144	-3.7206	-14.82	0	0	0	0
1.1907	13.134	-3.6936	-14.795	0	0	0	0
1.3407	13.15	-3.6447	-14.768	0	0	0	0
1.4904	13.19	-3.5792	-14.734	0	0	0	0
1.6335	13.246	-3.5018	-14.692	0	0	0	0
1.7672	13.303	-3.4164	-14.647	0	0	0	0
1.8899	13.345	-3.3262	-14.606	0	0	0	0
1.9999	13.357	-3.2337	-14.576	0	0	0	0
2.0969	13.336	-3.1403	-14.554	2.1062	13.452	0	0
2.1829	13.286	-3.0477	-14.537	0	0	0	0
2.2611	13.22	-2.9582	-14.518	0	0	0	0
2.3345	13.152	-2.8747	-14.492	0	0	0	0
2.4046	13.094	-2.7997	-14.466	0	0	0	0
2.4707	13.051	-2.7347	-14.445	0	0	0	0
2.5315	13.014	-2.6808	-14.432	0	0	0	0
2.5865	12.968	-2.6378	-14.423	0	0	0	0
2.6357	12.9	-2.6032	-14.413	0	0	0	0
2.6799	12.814	-2.5726	-14.394	0	0	0	0
2.719	12.719	-2.541	-14.36	0	0	0	0
2.7528	12.625	-2.5054	-14.308	0	0	0	0
2.7817	12.539	-2.4645	-14.238	0	0	0	0
2.8077	12.464	-2.4195	-14.153	0	0	0	0
2.8331	12.404	-2.3724	-14.062	0	0	2.8197	12.326
2.8607	12.362	-2.3256	-13.971	0	0	0	0
2.8936	12.337	-2.2796	-13.889	0	0	0	0
2.934	12.328	-2.2343	-13.818	0	0	0	0
2.9832	12.334	-2.1899	-13.759	0	0	0	0
3.0409	12.355	-2.1479	-13.708	0	0	0	0
3.1059	12.394	-2.11	-13.663	0	0	0	0
3.1753	12.45	-2.0776	-13.626	0	0	0	0
3.2448	12.516	-2.0506	-13.597	0	0	0	0
3.3103	12.577	-2.0273	-13.576	0	0	0	0
3.3686	12.618	-2.0063	-13.563	0	0	0	0
3.4196	12.626	-1.9872	-13.554	0	0	0	0
3.4648	12.603	-1.9722	-13.548	0	0	0	0
3.5064	12.562	-1.9656	-13.542	0	0	0	0
3.546	12.515	-1.972	-13.535	0	0	0	0
3.5844	12.476	-1.9951	-13.528	0	0	0	0
3.6217	12.456	-2.0373	-13.517	0	0	0	0
3.6573	12.467	-2.0993	-13.499	0	0	0	0
3.69	12.509	-2.1799	-13.472	0	0	0	0
3.7169	12.576	-2.2759	-13.44	0	0	0	0
3.7333	12.652	-2.3829	-13.407	0	0	0	0
3.7336	12.72	-2.4961	-13.378	0	0	0	0
3.7128	12.763	-2.6111	-13.358	0	0	0	0
3.6685	12.775	-2.7246	-13.35	0	0	0	0
3.6024	12.762	-2.8338	-13.358	0	0	0	0
3.5182	12.734	-2.9362	-13.381	0	0	0	0
3.4205	12.695	-3.0297	-13.418	0	0	0	0
3.3137	12.647	-3.1132	-13.46	0	0	0	0
3.202	12.596	-3.1892	-13.5	0	0	0	0
3.0885	12.547	-3.263	-13.527	0	0	0	0
2.9756	12.505	-3.3415	-13.535	-3.2883	-13.617	0	0
2.8667	12.474	-3.4296	-13.524	0	0	0	0
2.765	12.461	-3.5295	-13.496	0	0	0	0
2.6717	12.471	-3.6403	-13.463	0	0	0	0
2.5856	12.5	-3.7585	-13.433	0	0	0	0
2.5062	12.539	-3.8781	-13.414	0	0	0	0
2.434	12.575	-3.9921	-13.409	0	0	0	0
2.369	12.599	-4.0944	-13.416	0	0	0	0
2.3102	12.609	-4.1818	-13.426	0	0	0	0
2.2574	12.609	-4.2539	-13.435	0	0	0	0
2.2117	12.607	-4.3129	-13.439	0	0	0	0
2.1741	12.613	-4.3615	-13.438	0	0	0	0
2.1431	12.628	-4.402	-13.431	0	0	0	0
2.1152	12.649	-4.4361	-13.421	0	0	0	0
2.0875	12.674	-4.4656	-13.409	0	0	0	0
2.0586	12.699	-4.4935	-13.395	0	0	0	0
2.0282	12.721	-4.5235	-13.377	0	0	-4.4751	-13.374
1.9967	12.735	-4.5585	-13.357	0	0	0	0
1.9641	12.74	-4.6003	-13.332	0	0	0	0
1.9301	12.737	-4.6496	-13.304	0	0	0	0
1.8944	12.727	-4.7073	-13.272	0	0	0	0
1.8568	12.712	-4.7729	-13.239	0	0	0	0
1.8168	12.692	-4.8438	-13.21	0	0	0	0
1.7747	12.673	-4.9149	-13.188	0	0	0	0
1.7329	12.66	-4.9802	-13.175	0	0	0	0
1.6957	12.66	-5.0346	-13.174	0	0	0	0
1.6654	12.671	-5.0762	-13.183	0	0	0	0
1.6421	12.689	-5.1066	-13.197	0	0	0	0
1.6244	12.708	-5.1295	-13.214	0	0	0	0
1.6118	12.729	-5.1483	-13.232	0	0	0	0
1.6058	12.754	-5.1653	-13.252	0	0	0	0
1.61	12.784	-5.1813	-13.274	0	0	0	0
1.6299	12.811	-5.1958	-13.301	0	0	0	0
1.671	12.825	-5.2074	-13.332	0	0	0	0
1.7386	12.814	-5.2143	-13.364	0	0	0	0
1.8352	12.778	-5.2146	-13.39	0	0	0	0
1.9584	12.724	-5.2061	-13.406	0	0	0	0
2.1009	12.66	-5.1864	-13.408	0	0	0	0
2.2524	12.592	-5.1535	-13.397	0	0	0	0
2.4026	12.527	-5.1065	-13.375	0	0	0	0
2.5418	12.468	-5.0468	-13.346	0	0	0	0
2.6624	12.413	-4.9775	-13.319	0	0	0	0
2.7607	12.352	-4.9038	-13.298	0	0	0	0
2.837	12.274	-4.8327	-13.283	0	0	0	0
2.8952	12.169	-4.7716	-13.272	0	0	0	0
2.9395	12.035	-4.7247	-13.261	0	0	0	0
