## Supplementary material for "How to control unpredictable others in court-net sports": International match data: n2_2_4.txt

1.015	12.347	-3.8329	-10.14	0	0	0.99635	12.285
1.0107	12.358	-3.8637	-10.105	0	0	0	0
1.0084	12.361	-3.9014	-10.068	0	0	0	0
1.0068	12.351	-3.9398	-10.034	0	0	0	0
1.0042	12.321	-3.9728	-10.01	0	0	0	0
0.99938	12.262	-3.9975	-10.002	0	0	0	0
0.99127	12.169	-4.014	-10.009	0	0	0	0
0.97987	12.042	-4.0245	-10.025	0	0	0	0
0.96626	11.892	-4.0316	-10.041	0	0	0	0
0.95223	11.743	-4.0375	-10.049	0	0	0	0
0.93928	11.62	-4.0436	-10.045	0	0	0	0
0.92804	11.543	-4.0507	-10.026	0	0	0	0
0.91791	11.513	-4.0591	-9.9949	0	0	0	0
0.90738	11.518	-4.0694	-9.9561	0	0	0	0
0.89535	11.541	-4.0832	-9.9167	0	0	0	0
0.88214	11.572	-4.1027	-9.8806	0	0	0	0
0.86911	11.601	-4.1311	-9.8464	0	0	0	0
0.85789	11.618	-4.1717	-9.8078	0	0	0	0
0.84987	11.609	-4.2254	-9.7575	0	0	0	0
0.8458	11.571	-4.29	-9.6898	0	0	0	0
0.84579	11.515	-4.3607	-9.6029	0	0	0	0
0.84947	11.461	-4.4323	-9.5013	0	0	0	0
0.85601	11.429	-4.5005	-9.3938	0	0	0	0
0.86391	11.433	-4.5623	-9.2877	0	0	0	0
0.87086	11.479	-4.6149	-9.1878	0	0	0	0
0.87454	11.563	-4.6569	-9.0976	-4.6764	-9.0149	0	0
0.87389	11.674	-4.6887	-9.0191	0	0	0	0
0.86957	11.788	-4.7124	-8.9519	0	0	0	0
0.86323	11.884	-4.7292	-8.8944	0	0	0	0
0.85703	11.949	-4.7398	-8.8453	0	0	0	0
0.85315	11.987	-4.7453	-8.8033	0	0	0	0
0.85319	12.014	-4.7477	-8.7688	0	0	0	0
0.85783	12.046	-4.7493	-8.7431	0	0	0	0
0.86661	12.096	-4.7517	-8.7264	0	0	0	0
0.87791	12.16	-4.7554	-8.7167	0	0	0	0
0.88967	12.227	-4.76	-8.7103	0	0	0	0
0.90047	12.291	-4.7652	-8.7027	0	0	0	0
0.91006	12.348	-4.7714	-8.689	0	0	0	0
0.91874	12.402	-4.7793	-8.6651	0	0	-4.7523	-8.6496
0.92668	12.453	-4.7893	-8.6284	0	0	0	0
0.93334	12.501	-4.801	-8.5802	0	0	0	0
0.93759	12.54	-4.8127	-8.5272	0	0	0	0
0.93814	12.568	-4.8215	-8.4796	0	0	0	0
0.93398	12.586	-4.8246	-8.4456	0	0	0	0
0.92454	12.594	-4.8199	-8.4275	0	0	0	0
0.90999	12.598	-4.8068	-8.4221	0	0	0	0
0.89171	12.599	-4.7863	-8.4223	0	0	0	0
0.872	12.601	-4.7613	-8.4207	0	0	0	0
0.85342	12.606	-4.7353	-8.4123	0	0	0	0
0.83895	12.617	-4.7116	-8.3967	0	0	0	0
0.83298	12.636	-4.6923	-8.3757	0	0	0	0
0.84194	12.662	-4.678	-8.3511	0	0	0	0
0.87317	12.694	-4.6666	-8.3251	0	0	0	0
0.93262	12.724	-4.6533	-8.3018	0	0	0	0
1.0235	12.746	-4.6313	-8.2871	0	0	0	0
1.1452	12.756	-4.5943	-8.286	0	0	0	0
1.2916	12.756	-4.5399	-8.2996	0	0	0	0
1.4512	12.752	-4.4692	-8.3257	0	0	0	0
1.6125	12.743	-4.3842	-8.3617	0	0	0	0
1.768	12.726	-4.2859	-8.4072	0	0	0	0
1.914	12.702	-4.1759	-8.4646	0	0	0	0
2.0473	12.676	-4.0578	-8.5382	0	0	0	0
2.1638	12.659	-3.9355	-8.6299	0	0	0	0
2.2602	12.659	-3.8127	-8.7331	0	0	0	0
2.3363	12.678	-3.6936	-8.8334	0	0	0	0
2.3953	12.708	-3.5827	-8.9191	2.4294	12.873	0	0
2.4436	12.73	-3.4826	-8.9873	0	0	0	0
2.4891	12.734	-3.3936	-9.0427	0	0	0	0
2.5408	12.72	-3.3132	-9.0942	0	0	0	0
2.6057	12.698	-3.2367	-9.1519	0	0	0	0
2.6881	12.68	-3.1593	-9.2233	0	0	0	0
2.788	12.674	-3.0784	-9.3116	0	0	0	0
2.902	12.687	-2.9927	-9.416	0	0	2.8574	12.561
3.0239	12.72	-2.9026	-9.5332	0	0	0	0
3.1467	12.769	-2.8089	-9.6607	0	0	0	0
3.2635	12.825	-2.7122	-9.7964	0	0	0	0
3.3688	12.879	-2.6132	-9.937	0	0	0	0
3.4589	12.921	-2.5141	-10.075	0	0	0	0
3.5321	12.944	-2.4198	-10.199	0	0	0	0
3.5897	12.945	-2.3357	-10.301	0	0	0	0
3.636	12.928	-2.2666	-10.378	0	0	0	0
3.6765	12.906	-2.2145	-10.433	0	0	0	0
3.7154	12.895	-2.1788	-10.47	0	0	0	0
3.7542	12.906	-2.1556	-10.496	0	0	0	0
3.7925	12.941	-2.1389	-10.522	0	0	0	0
3.8289	13	-2.1225	-10.556	0	0	0	0
3.8635	13.078	-2.1011	-10.602	0	0	0	0
3.8965	13.173	-2.0721	-10.661	0	0	0	0
3.9272	13.274	-2.0359	-10.727	0	0	0	0
3.9529	13.37	-1.9951	-10.794	0	0	0	0
3.9701	13.446	-1.9534	-10.858	0	0	0	0
3.9759	13.495	-1.9157	-10.915	0	0	0	0
3.9677	13.515	-1.8874	-10.966	0	0	0	0
3.9438	13.509	-1.8724	-11.01	0	0	0	0
3.903	13.48	-1.8718	-11.051	0	0	0	0
3.8457	13.436	-1.8839	-11.095	0	0	0	0
3.7734	13.387	-1.9054	-11.149	0	0	0	0
3.6889	13.347	-1.933	-11.215	0	0	0	0
3.5949	13.319	-1.9641	-11.293	0	0	0	0
3.4933	13.299	-1.9977	-11.378	0	0	0	0
3.3861	13.282	-2.033	-11.467	0	0	0	0
3.2762	13.264	-2.0699	-11.557	0	0	0	0
3.167	13.242	-2.1101	-11.648	0	0	0	0
3.06	13.218	-2.1574	-11.739	0	0	0	0
2.9558	13.192	-2.2163	-11.829	-2.1707	-11.797	0	0
2.8558	13.167	-2.2894	-11.92	0	0	0	0
2.7623	13.136	-2.3762	-12.017	0	0	0	0
2.6774	13.096	-2.4722	-12.121	0	0	0	0
2.6012	13.04	-2.5711	-12.226	0	0	0	0
2.5328	12.968	-2.6661	-12.324	0	0	0	0
2.4707	12.885	-2.752	-12.409	0	0	0	0
2.4131	12.798	-2.8265	-12.474	0	0	0	0
2.3572	12.716	-2.8899	-12.521	0	0	0	0
2.3008	12.652	-2.9435	-12.55	0	0	0	0
2.2437	12.615	-2.99	-12.565	0	0	0	0
2.1868	12.61	-3.0336	-12.573	0	0	0	0
2.131	12.632	-3.0795	-12.581	0	0	-3.0104	-12.459
2.0768	12.672	-3.1315	-12.595	0	0	0	0
2.0248	12.71	-3.1909	-12.617	0	0	0	0
1.9763	12.733	-3.2572	-12.647	0	0	0	0
1.9317	12.738	-3.3288	-12.687	0	0	0	0
1.8907	12.729	-3.4032	-12.74	0	0	0	0
1.8526	12.71	-3.4765	-12.809	0	0	0	0
1.8171	12.68	-3.5447	-12.897	0	0	0	0
1.7853	12.642	-3.6049	-12.996	0	0	0	0
1.7593	12.601	-3.6565	-13.097	0	0	0	0
1.7406	12.563	-3.7005	-13.191	0	0	0	0
1.7294	12.534	-3.7385	-13.273	0	0	0	0
1.7241	12.514	-3.7719	-13.348	0	0	0	0
1.722	12.502	-3.8016	-13.422	0	0	0	0
1.7199	12.492	-3.8283	-13.496	0	0	0	0
1.7143	12.481	-3.8525	-13.574	0	0	0	0
1.7019	12.464	-3.8738	-13.653	0	0	0	0
1.6799	12.44	-3.8907	-13.729	0	0	0	0
1.6472	12.407	-3.9003	-13.802	0	0	0	0
1.6057	12.371	-3.8995	-13.865	0	0	0	0
1.5604	12.336	-3.8848	-13.916	0	0	0	0
1.5186	12.306	-3.8521	-13.952	0	0	0	0
1.4875	12.277	-3.798	-13.974	1.4437	12.234	0	0
1.4729	12.243	-3.722	-13.983	0	0	0	0
1.4777	12.201	-3.6278	-13.979	0	0	0	0
1.5025	12.146	-3.5224	-13.963	0	0	0	0
1.5442	12.083	-3.412	-13.938	0	0	0	0
1.5961	12.023	-3.3009	-13.908	0	0	0	0
1.6489	11.98	-3.1912	-13.877	0	0	0	0
1.6949	11.959	-3.0843	-13.845	0	0	0	0
1.7303	11.955	-2.9817	-13.816	0	0	0	0
1.7543	11.957	-2.8856	-13.79	0	0	0	0
1.7679	11.958	-2.7981	-13.769	0	0	0	0
1.7722	11.951	-2.7197	-13.752	0	0	0	0
1.7688	11.931	-2.6487	-13.736	0	0	0	0
1.7601	11.899	-2.5814	-13.716	0	0	0	0
1.7486	11.857	-2.5116	-13.687	0	0	1.7046	11.702
1.7369	11.809	-2.4331	-13.643	0	0	0	0
1.7259	11.755	-2.3413	-13.587	0	0	0	0
1.7147	11.694	-2.2359	-13.523	0	0	0	0
1.7006	11.621	-2.1208	-13.457	0	0	0	0
1.6807	11.537	-2.003	-13.395	0	0	0	0
1.6523	11.452	-1.8898	-13.346	0	0	0	0
1.6134	11.377	-1.7876	-13.311	0	0	0	0
1.5627	11.323	-1.7002	-13.285	0	0	0	0
1.5007	11.29	-1.6285	-13.254	0	0	0	0
1.43	11.277	-1.5711	-13.203	0	0	0	0
1.3538	11.277	-1.5262	-13.126	0	0	0	0
1.2739	11.285	-1.4922	-13.027	0	0	0	0
1.1921	11.298	-1.4664	-12.915	0	0	0	0
1.1113	11.312	-1.4446	-12.803	0	0	0	0
1.036	11.326	-1.4211	-12.695	0	0	0	0
0.9696	11.337	-1.3904	-12.592	0	0	0	0
0.91348	11.347	-1.3485	-12.492	0	0	0	0
0.86699	11.355	-1.2943	-12.39	0	0	0	0
0.82852	11.36	-1.2289	-12.287	0	0	0	0
0.79683	11.363	-1.1545	-12.187	0	0	0	0
0.77133	11.362	-1.0749	-12.094	0	0	0	0
0.75054	11.357	-0.99513	-12.007	0	0	0	0
0.73092	11.346	-0.91967	-11.925	0	0	0	0
0.70781	11.33	-0.85143	-11.85	0	0	0	0
0.67748	11.312	-0.79077	-11.781	0	0	0	0
0.63863	11.296	-0.73421	-11.714	0	0	0	0
0.5922	11.291	-0.67413	-11.643	0	0	0	0
0.54019	11.312	-0.60117	-11.562	0	0	0	0
0.48534	11.373	-0.50818	-11.467	0	0	0	0
0.43162	11.48	-0.39283	-11.362	0	0	0	0
0.383	11.629	-0.25782	-11.252	0	0	0	0
0.34092	11.803	-0.10959	-11.148	0	0	0	0
0.30401	11.98	0.045001	-11.06	0	0	0	0
0.27	12.14	0.20186	-10.996	0	0	0	0
0.23684	12.269	0.35995	-10.952	0	0	0	0
0.2025	12.363	0.52024	-10.926	0	0	0	0
0.16483	12.424	0.68479	-10.916	0	0	0	0
0.12232	12.459	0.85544	-10.923	0	0	0	0
0.075278	12.477	1.0325	-10.947	0	0	0	0
0.02629	12.484	1.2139	-10.987	0	0	0	0
-0.020475	12.485	1.3955	-11.038	1.4058	-10.976	0	0
-0.060747	12.481	1.5725	-11.095	0	0	0	0
-0.09184	12.473	1.7405	-11.15	0	0	0	0
-0.11397	12.463	1.8968	-11.198	0	0	0	0
-0.13012	12.456	2.0411	-11.234	0	0	0	0
-0.14406	12.455	2.1744	-11.258	0	0	0	0
-0.1584	12.458	2.2989	-11.271	0	0	0	0
-0.1743	12.462	2.4168	-11.278	0	0	0	0
-0.19198	12.468	2.5297	-11.281	0	0	0	0
-0.21111	12.473	2.6387	-11.283	0	0	2.572	-11.249
-0.23146	12.478	2.7436	-11.282	0	0	0	0
-0.25357	12.482	2.8422	-11.274	0	0	0	0
-0.27859	12.484	2.9322	-11.259	0	0	0	0
-0.30757	12.486	3.0124	-11.235	0	0	0	0
-0.34055	12.486	3.0834	-11.206	0	0	0	0
-0.37616	12.483	3.1469	-11.17	0	0	0	0
-0.41222	12.477	3.2053	-11.129	0	0	0	0
-0.44672	12.469	3.2611	-11.083	0	0	0	0
-0.47773	12.462	3.3156	-11.036	0	0	0	0
-0.50321	12.459	3.3689	-10.993	0	0	0	0
-0.5216	12.464	3.4208	-10.956	0	0	0	0
-0.53173	12.473	3.4709	-10.929	0	0	0	0
-0.53239	12.485	3.5181	-10.913	0	0	0	0
-0.52302	12.498	3.5601	-10.906	0	0	0	0
-0.50518	12.513	3.5942	-10.911	0	0	0	0
-0.48261	12.534	3.617	-10.927	0	0	0	0
-0.45962	12.561	3.6246	-10.952	0	0	0	0
-0.43985	12.595	3.6138	-10.986	0	0	0	0
-0.42581	12.632	3.5832	-11.027	0	0	0	0
-0.41882	12.665	3.534	-11.074	0	0	0	0
-0.41941	12.694	3.4698	-11.127	0	0	0	0
-0.42782	12.722	3.3958	-11.184	0	0	0	0
-0.44401	12.759	3.3165	-11.242	0	0	0	0
-0.4671	12.814	3.2358	-11.299	0	0	0	0
-0.49486	12.89	3.1561	-11.354	0	0	0	0
-0.52384	12.976	3.0792	-11.406	0	0	0	0
-0.55072	13.05	3.0063	-11.453	-0.57201	13.249	0	0
-0.57362	13.094	2.9384	-11.494	0	0	0	0
-0.59216	13.108	2.8757	-11.526	0	0	0	0
-0.60685	13.102	2.8166	-11.548	0	0	0	0
-0.61883	13.087	2.7565	-11.564	0	0	0	0
-0.62961	13.07	2.69	-11.578	0	0	0	0
-0.63996	13.057	2.6129	-11.594	0	0	0	0
-0.64941	13.048	2.5239	-11.619	0	0	0	0
-0.65695	13.043	2.4239	-11.654	0	0	0	0
-0.66206	13.041	2.316	-11.701	0	0	0	0
-0.66491	13.041	2.2047	-11.758	0	0	0	0
-0.66618	13.044	2.0948	-11.824	0	0	0	0
-0.66678	13.047	1.9902	-11.896	0	0	0	0
-0.66773	13.051	1.8933	-11.97	0	0	0	0
-0.67007	13.055	1.8048	-12.047	0	0	0	0
-0.67474	13.058	1.7233	-12.127	0	0	0	0
-0.68235	13.058	1.6461	-12.209	0	0	0	0
-0.69282	13.051	1.5707	-12.296	0	0	-0.66734	12.989
-0.70507	13.033	1.4954	-12.388	0	0	0	0
-0.71764	13.002	1.4211	-12.486	0	0	0	0
-0.72982	12.954	1.3507	-12.588	0	0	0	0
-0.74197	12.893	1.2879	-12.685	0	0	0	0
-0.75491	12.828	1.2352	-12.768	0	0	0	0
-0.76904	12.774	1.1927	-12.829	0	0	0	0
-0.78419	12.743	1.1577	-12.868	0	0	0	0
-0.80015	12.736	1.1266	-12.887	0	0	0	0
-0.8168	12.746	1.0954	-12.892	0	0	0	0
-0.83376	12.762	1.0592	-12.889	0	0	0	0
-0.85057	12.778	1.0122	-12.881	0	0	0	0
-0.86751	12.791	0.94915	-12.875	0	0	0	0
-0.88557	12.801	0.86739	-12.875	0	0	0	0
-0.9054	12.808	0.76737	-12.886	0	0	0	0
-0.92641	12.814	0.65266	-12.914	0	0	0	0
-0.94725	12.821	0.5291	-12.959	0	0	0	0
-0.9672	12.831	0.40255	-13.021	0	0	0	0
-0.98662	12.848	0.27621	-13.094	0	0	0	0
-1.006	12.872	0.15029	-13.172	0	0	0	0
-1.0252	12.902	0.023462	-13.249	0	0	0	0
-1.0428	12.933	-0.10585	-13.324	0	0	0	0
-1.0556	12.957	-0.23882	-13.395	0	0	0	0
-1.0596	12.961	-0.37496	-13.465	0	0	0	0
-1.0508	12.939	-0.51223	-13.532	0	0	0	0
-1.0272	12.896	-0.64951	-13.597	0	0	0	0
-0.98904	12.844	-0.78824	-13.661	0	0	0	0
-0.93857	12.795	-0.93094	-13.726	0	0	0	0
-0.87871	12.746	-1.0789	-13.793	0	0	0	0
-0.81203	12.685	-1.2312	-13.864	0	0	0	0
-0.74102	12.611	-1.3848	-13.937	0	0	0	0
-0.66824	12.536	-1.5353	-14.011	0	0	0	0
-0.59564	12.479	-1.6781	-14.082	0	0	0	0
-0.52418	12.455	-1.8093	-14.146	-1.8321	-14.078	0	0
-0.45479	12.464	-1.9272	-14.202	0	0	0	0
-0.38968	12.496	-2.0315	-14.25	0	0	0	0
-0.33188	12.526	-2.1226	-14.287	0	0	0	0
-0.28306	12.535	-2.2018	-14.314	0	0	0	0
-0.24227	12.516	-2.2727	-14.329	0	0	0	0
-0.20641	12.478	-2.3394	-14.336	0	0	-2.3677	-14.264
-0.17112	12.439	-2.4056	-14.338	0	0	0	0
-0.13164	12.414	-2.4744	-14.335	0	0	0	0
-0.083847	12.404	-2.5468	-14.332	0	0	0	0
-0.025384	12.403	-2.6218	-14.331	0	0	0	0
0.043783	12.399	-2.6974	-14.341	0	0	0	0
0.12125	12.38	-2.7712	-14.369	0	0	0	0
0.20266	12.347	-2.8423	-14.424	0	0	0	0
0.28278	12.309	-2.9105	-14.506	0	0	0	0
0.35661	12.276	-2.9755	-14.611	0	0	0	0
0.42008	12.254	-3.036	-14.728	0	0	0	0
0.47031	12.246	-3.0897	-14.841	0	0	0	0
0.50647	12.25	-3.1339	-14.938	0	0	0	0
0.53075	12.258	-3.167	-15.016	0	0	0	0
0.54778	12.258	-3.1892	-15.078	0	0	0	0
0.56181	12.245	-3.2024	-15.132	0	0	0	0
0.5743	12.218	-3.2091	-15.185	0	0	0	0
0.58383	12.185	-3.2118	-15.243	0	0	0	0
0.58723	12.152	-3.2125	-15.305	0	0	0	0
0.58027	12.121	-3.2128	-15.365	0	0	0	0
0.55794	12.094	-3.2146	-15.416	0	0	0	0
0.51519	12.072	-3.2202	-15.448	0	0	0	0
0.44886	12.058	-3.2307	-15.46	0	0	0	0
0.36024	12.058	-3.2452	-15.456	0	0	0	0
0.25566	12.073	-3.2609	-15.443	0	0	0	0
0.14418	12.097	-3.2746	-15.427	0	0	0	0
0.03451	12.119	-3.2832	-15.409	0	0	0	0
-0.067608	12.135	-3.284	-15.392	0	0	0	0
-0.16111	12.146	-3.2737	-15.375	0	0	0	0
-0.24924	12.158	-3.2488	-15.357	0	0	0	0
-0.33725	12.178	-3.2054	-15.338	0	0	0	0
-0.42973	12.209	-3.1402	-15.317	0	0	0	0
-0.52818	12.255	-3.0522	-15.292	0	0	0	0
-0.63012	12.321	-2.9447	-15.26	0	0	0	0
-0.73023	12.408	-2.8256	-15.218	0	0	0	0
-0.82277	12.517	-2.7057	-15.166	-0.88497	12.496	0	0
-0.90395	12.643	-2.5946	-15.11	0	0	0	0
-0.97341	12.778	-2.4967	-15.055	0	0	0	0
-1.0341	12.914	-2.41	-15.004	0	0	0	0
-1.0908	13.046	-2.3291	-14.962	0	0	0	0
-1.1476	13.168	-2.2477	-14.926	0	0	0	0
-1.2072	13.273	-2.1602	-14.892	0	0	0	0
-1.2711	13.351	-2.0622	-14.858	0	0	-1.2371	13.588
-1.3401	13.397	-1.9513	-14.823	0	0	0	0
-1.4142	13.417	-1.828	-14.787	0	0	0	0
-1.4925	13.424	-1.6959	-14.751	0	0	0	0
-1.5734	13.428	-1.5615	-14.718	0	0	0	0
-1.6547	13.44	-1.4331	-14.687	0	0	0	0
-1.7334	13.47	-1.3179	-14.657	0	0	0	0
-1.8066	13.524	-1.2194	-14.624	0	0	0	0
-1.8716	13.606	-1.1364	-14.588	0	0	0	0
-1.9254	13.713	-1.0625	-14.548	0	0	0	0
-1.966	13.838	-0.98823	-14.506	0	0	0	0
-1.9936	13.965	-0.90481	-14.464	0	0	0	0
-2.0092	14.079	-0.80571	-14.424	0	0	0	0
-2.0143	14.17	-0.68871	-14.386	0	0	0	0
-2.0099	14.231	-0.55707	-14.35	0	0	0	0
-1.9968	14.268	-0.41827	-14.317	0	0	0	0
-1.9757	14.289	-0.28095	-14.291	0	0	0	0
-1.9483	14.303	-0.15251	-14.272	0	0	0	0
-1.9174	14.319	-0.037372	-14.261	0	0	0	0
-1.8862	14.342	0.063924	-14.258	0	0	0	0
-1.8561	14.372	0.15419	-14.261	0	0	0	0
-1.8275	14.406	0.2382	-14.266	0	0	0	0
-1.7996	14.434	0.32131	-14.267	0	0	0	0
-1.7717	14.453	0.4086	-14.254	0	0	0	0
-1.7427	14.463	0.50367	-14.221	0	0	0	0
-1.7128	14.47	0.60743	-14.164	0	0	0	0
-1.6829	14.478	0.71761	-14.084	0	0	0	0
-1.6535	14.486	0.82981	-13.986	0	0	0	0
-1.6238	14.49	0.93957	-13.878	0	0	0	0
-1.5916	14.487	1.0445	-13.769	0	0	0	0
-1.5549	14.473	1.1454	-13.667	0	0	0	0
-1.5132	14.447	1.2457	-13.574	0	0	0	0
-1.4663	14.41	1.35	-13.49	0	0	0	0
-1.4144	14.366	1.4606	-13.413	0	0	0	0
-1.3586	14.322	1.5768	-13.344	0	0	0	0
-1.3018	14.29	1.6956	-13.281	1.6982	-13.201	0	0
-1.247	14.275	1.8143	-13.224	0	0	0	0
-1.1966	14.278	1.9305	-13.173	0	0	0	0
-1.1521	14.289	2.0422	-13.126	0	0	0	0
-1.1142	14.3	2.1466	-13.085	0	0	0	0
-1.0826	14.304	2.2405	-13.047	0	0	0	0
-1.0559	14.306	2.3218	-13.011	0	0	0	0
-1.0325	14.313	2.391	-12.969	0	0	0	0
-1.0109	14.326	2.4522	-12.918	0	0	0	0
-0.98915	14.336	2.5109	-12.854	0	0	2.4773	-12.9
-0.96564	14.328	2.5713	-12.778	0	0	0	0
-0.93967	14.287	2.6352	-12.698	0	0	0	0
-0.91241	14.204	2.7016	-12.627	0	0	0	0
-0.88675	14.085	2.767	-12.575	0	0	0	0
-0.86577	13.947	2.8273	-12.546	0	0	0	0
-0.85143	13.814	2.8796	-12.536	0	0	0	0
-0.84378	13.701	2.9219	-12.537	0	0	0	0
-0.84161	13.611	2.9536	-12.54	0	0	0	0
-0.84373	13.535	2.9751	-12.538	0	0	0	0
-0.8501	13.463	2.9887	-12.529	0	0	0	0
-0.86245	13.388	2.9972	-12.515	0	0	0	0
-0.88453	13.309	3.0032	-12.498	0	0	0	0
-0.92142	13.223	3.0074	-12.479	0	0	0	0
-0.97767	13.134	3.0074	-12.458	0	0	0	0
-1.0553	13.044	2.9995	-12.436	0	0	0	0
-1.1535	12.962	2.9795	-12.416	0	0	0	0
-1.269	12.895	2.9441	-12.401	0	0	0	0
-1.3974	12.857	2.8914	-12.394	0	0	0	0
-1.5319	12.855	2.8215	-12.396	0	0	0	0
-1.6637	12.886	2.7368	-12.406	0	0	0	0
-1.7848	12.936	2.6413	-12.42	0	0	0	0
-1.8909	12.987	2.54	-12.434	0	0	0	0
-1.982	13.03	2.4378	-12.442	-1.1002	7.2713	0	0
-2.0607	13.068	2.3388	-12.443	0	0	0	0
-2.1291	13.107	2.245	-12.436	0	0	0	0
-2.1873	13.149	2.1568	-12.424	0	0	0	0
-2.2337	13.188	2.0739	-12.41	0	0	0	0
-2.2675	13.22	1.9957	-12.398	0	0	0	0
-2.2894	13.244	1.9224	-12.391	0	0	0	0
-2.3017	13.26	1.8551	-12.391	0	0	0	0
-2.3067	13.268	1.7952	-12.394	0	0	0	0
-2.3061	13.267	1.7439	-12.397	0	0	0	0
-2.3006	13.254	1.7009	-12.399	0	0	0	0
-2.2899	13.227	1.6632	-12.405	0	0	0	0
-2.2731	13.179	1.6258	-12.422	0	0	0	0
-2.2496	13.109	1.5842	-12.456	0	0	0	0
-2.2203	13.02	1.5358	-12.505	0	0	0	0
-2.1888	12.922	1.4805	-12.566	0	0	0	0
-2.1601	12.834	1.4195	-12.634	0	0	-1.1881	7.2628
-2.1379	12.765	1.3547	-12.709	0	0	0	0
-2.1232	12.721	1.2888	-12.787	0	0	0	0
-2.1151	12.698	1.2249	-12.862	0	0	0	0
-2.1125	12.691	1.1659	-12.93	0	0	0	0
-2.1142	12.698	1.1142	-12.983	0	0	0	0
-2.1193	12.712	1.0707	-13.019	0	0	0	0
-2.1273	12.73	1.0349	-13.041	0	0	0	0
-2.1377	12.746	1.0043	-13.053	0	0	0	0
-2.1491	12.755	0.97473	-13.061	0	0	0	0
-2.1587	12.746	0.94099	-13.069	0	0	0	0
-2.1623	12.715	0.89829	-13.079	0	0	0	0
-2.1553	12.666	0.84334	-13.096	0	0	0	0
-2.1343	12.616	0.77473	-13.12	0	0	0	0
-2.0979	12.584	0.69244	-13.154	0	0	0	0
-2.0465	12.584	0.59799	-13.198	0	0	0	0
-1.9817	12.62	0.49475	-13.253	0	0	0	0
-1.9058	12.683	0.38712	-13.318	0	0	0	0
-1.8211	12.756	0.27928	-13.394	0	0	0	0
-1.7299	12.822	0.17455	-13.476	0	0	0	0
-1.6351	12.869	0.074946	-13.558	0	0	0	0
-1.5404	12.894	-0.018828	-13.636	0	0	0	0
-1.4484	12.894	-0.10676	-13.705	0	0	0	0
-1.3595	12.868	-0.18927	-13.764	0	0	0	0
-1.2723	12.818	-0.26812	-13.81	0	0	0	0
-1.1849	12.747	-0.34674	-13.844	-0.058906	-2.4723	0	0
-1.096	12.666	-0.42907	-13.869	0	0	0	0
-1.005	12.584	-0.51799	-13.889	0	0	0	0
-0.91219	12.509	-0.61451	-13.911	0	0	0	0
-0.8203	12.443	-0.71762	-13.94	0	0	0	0
-0.73257	12.396	-0.8244	-13.977	0	0	0	0
-0.65129	12.374	-0.93043	-14.018	0	0	0	0
-0.57726	12.383	-1.0304	-14.054	0	0	0	0
-0.51004	12.419	-1.1194	-14.081	0	0	0	0
-0.44786	12.478	-1.194	-14.097	0	0	0	0
-0.38843	12.551	-1.2532	-14.103	0	0	0	0
-0.33067	12.634	-1.2986	-14.099	0	0	0	0
-0.27503	12.716	-1.3347	-14.088	0	0	0	0
-0.22148	12.785	-1.3673	-14.069	0	0	0	0
-0.16817	12.829	-1.4013	-14.046	0	0	0	0
-0.11265	12.847	-1.4403	-14.021	0	0	-0.25867	-2.5027
-0.054124	12.847	-1.4862	-13.998	0	0	0	0
0.006097	12.843	-1.5405	-13.983	0	0	0	0
0.066272	12.846	-1.6044	-13.978	0	0	0	0
0.12519	12.854	-1.6778	-13.989	0	0	0	0
0.18166	12.858	-1.7588	-14.012	0	0	0	0
0.23467	12.847	-1.8444	-14.047	0	0	0	0
0.28398	12.819	-1.9313	-14.089	0	0	0	0
0.33001	12.781	-2.0161	-14.138	0	0	0	0
0.37321	12.744	-2.0943	-14.194	0	0	0	0
0.41358	12.716	-2.161	-14.257	0	0	0	0
0.45098	12.702	-2.2131	-14.325	0	0	0	0
0.48639	12.698	-2.2507	-14.394	0	0	0	0
0.52216	12.699	-2.2763	-14.458	0	0	0	0
0.5612	12.7	-2.2934	-14.511	0	0	0	0
0.60609	12.706	-2.3055	-14.548	0	0	0	0
0.65877	12.729	-2.3157	-14.569	0	0	0	0
0.71969	12.78	-2.3269	-14.574	0	0	0	0
0.7865	12.866	-2.3413	-14.565	0	0	0	0
0.85401	12.983	-2.3601	-14.547	0	0	0	0
0.91599	13.118	-2.3828	-14.524	0	0	0	0
