## Supplementary material for "How to control unpredictable others in court-net sports": International match data: n2_3_1.txt

0.16251	-12.164	-2.7581	11.795	0	0	0.15987	-12.166
0.15913	-12.127	-2.7562	11.799	0	0	0	0
0.15324	-12.093	-2.7527	11.8	0	0	0	0
0.14408	-12.066	-2.7472	11.791	0	0	0	0
0.13136	-12.048	-2.7397	11.768	0	0	0	0
0.11592	-12.039	-2.731	11.723	0	0	0	0
0.10012	-12.039	-2.7232	11.652	0	0	0	0
0.086999	-12.044	-2.7176	11.554	0	0	0	0
0.078353	-12.054	-2.7141	11.438	0	0	0	0
0.073758	-12.064	-2.7114	11.318	0	0	0	0
0.07115	-12.071	-2.7087	11.21	0	0	0	0
0.067828	-12.074	-2.7065	11.128	0	0	0	0
0.061145	-12.071	-2.7057	11.083	0	0	0	0
0.048961	-12.063	-2.7069	11.08	0	0	0	0
0.030081	-12.056	-2.7087	11.112	-0.47925	2.013	0	0
0.00454	-12.051	-2.7076	11.159	0	0	0	0
-0.026148	-12.055	-2.6987	11.207	0	0	0	0
-0.058937	-12.068	-2.6783	11.246	0	0	0	0
-0.090159	-12.09	-2.6458	11.277	0	0	0	0
-0.11694	-12.118	-2.6038	11.301	0	0	0	0
-0.13767	-12.146	-2.5562	11.323	0	0	0	0
-0.15173	-12.168	-2.5072	11.346	0	0	0	0
-0.15917	-12.183	-2.4608	11.369	0	0	0	0
-0.16057	-12.191	-2.4197	11.389	0	0	0	0
-0.15672	-12.197	-2.3851	11.398	0	0	0	0
-0.14835	-12.204	-2.3572	11.398	0	0	0	0
-0.1363	-12.218	-2.3364	11.394	0	0	0	0
-0.12213	-12.238	-2.3223	11.397	0	0	0	0
-0.10847	-12.265	-2.3143	11.411	0	0	0	0
-0.098232	-12.296	-2.3107	11.436	0	0	0	0
-0.093821	-12.33	-2.3095	11.463	0	0	0	0
-0.096966	-12.365	-2.3078	11.486	0	0	0	0
-0.10868	-12.397	-2.3025	11.5	0	0	0	0
-0.12875	-12.429	-2.2908	11.503	0	0	-1.2993	2.4304
-0.15514	-12.466	-2.2705	11.493	0	0	0	0
-0.18441	-12.511	-2.2405	11.472	0	0	0	0
-0.21332	-12.566	-2.2005	11.442	0	0	0	0
-0.23978	-12.626	-2.1505	11.408	0	0	0	0
-0.26271	-12.684	-2.0907	11.381	0	0	0	0
-0.28186	-12.733	-2.0232	11.37	0	0	0	0
-0.29806	-12.771	-1.9517	11.383	0	0	0	0
-0.31364	-12.795	-1.8803	11.419	0	0	0	0
-0.33263	-12.809	-1.8115	11.467	0	0	0	0
-0.36035	-12.815	-1.7469	11.507	0	0	0	0
-0.40202	-12.819	-1.6877	11.525	0	0	0	0
-0.46129	-12.822	-1.6348	11.514	0	0	0	0
-0.53867	-12.83	-1.5877	11.478	0	0	0	0
-0.63067	-12.845	-1.5437	11.424	0	0	0	0
-0.73023	-12.866	-1.4983	11.363	0	0	0	0
-0.82891	-12.895	-1.4471	11.307	0	0	0	0
-0.91966	-12.929	-1.3876	11.272	0	0	0	0
-0.99911	-12.967	-1.3201	11.27	0	0	0	0
-1.0684	-13.005	-1.2475	11.308	0	0	0	0
-1.1323	-13.041	-1.1733	11.38	0	0	0	0
-1.1976	-13.075	-1.101	11.473	0	0	0	0
-1.2711	-13.105	-1.0329	11.573	0	0	0	0
-1.3573	-13.134	-0.96916	11.67	0	0	0	0
-1.4568	-13.16	-0.90853	11.758	0	0	0	0
-1.5669	-13.185	-0.84901	11.831	0	0	0	0
-1.6836	-13.209	-0.78905	11.881	0	0	0	0
-1.8033	-13.236	-0.72806	11.899	0	0	0	0
-1.9242	-13.268	-0.66599	11.885	0	0	0	0
-2.046	-13.304	-0.60228	11.85	0	0	0	0
-2.1685	-13.341	-0.5359	11.811	0	0	0	0
-2.2902	-13.374	-0.46638	11.781	0	0	0	0
-2.4079	-13.4	-0.39489	11.765	-0.99513	-3.3148	0	0
-2.517	-13.42	-0.32393	11.759	0	0	0	0
-2.612	-13.438	-0.25641	11.753	0	0	0	0
-2.6879	-13.457	-0.195	11.74	0	0	0	0
-2.743	-13.484	-0.14164	11.724	0	0	0	0
-2.7796	-13.519	-0.096678	11.722	0	0	0	0
-2.8031	-13.563	-0.058151	11.748	0	0	0	0
-2.8198	-13.609	-0.022206	11.815	0	0	0	0
-2.8356	-13.65	0.015248	11.922	0	0	0	0
-2.8555	-13.675	0.056499	12.059	0	0	0	0
-2.8828	-13.679	0.10147	12.205	0	0	0	0
-2.9197	-13.655	0.14866	12.332	0	0	-2.8682	-13.682
-2.9667	-13.605	0.19598	12.421	0	0	0	0
-3.022	-13.532	0.24085	12.465	0	0	0	0
-3.0816	-13.448	0.28015	12.471	0	0	0	0
-3.1401	-13.367	0.31085	12.454	0	0	0	0
-3.1922	-13.303	0.33113	12.431	0	0	0	0
-3.234	-13.266	0.3408	12.413	0	0	0	0
-3.2631	-13.257	0.34087	12.406	0	0	0	0
-3.28	-13.272	0.33361	12.412	0	0	0	0
-3.2878	-13.299	0.32311	12.432	0	0	0	0
-3.291	-13.327	0.31504	12.462	0	0	0	0
-3.2932	-13.347	0.31551	12.494	0	0	0	0
-3.2961	-13.36	0.3305	12.52	0	0	0	0
-3.3	-13.372	0.36512	12.537	0	0	0	0
-3.3039	-13.382	0.42247	12.549	0	0	0	0
-3.3061	-13.39	0.5034	12.566	0	0	0	0
-3.3038	-13.392	0.6068	12.599	0	0	0	0
-3.2946	-13.387	0.72971	12.655	0	0	0	0
-3.2774	-13.373	0.86749	12.73	0	0	0	0
-3.2525	-13.352	1.015	12.816	0	0	0	0
-3.2221	-13.324	1.1678	12.895	0	0	0	0
-3.1904	-13.292	1.3231	12.952	0	0	0	0
-3.1608	-13.261	1.4788	12.977	0	0	0	0
-3.1342	-13.235	1.6325	12.969	0	0	0	0
-3.1088	-13.218	1.782	12.93	1.818	13.077	0	0
-3.082	-13.211	1.9262	12.868	0	0	0	0
-3.052	-13.213	2.0648	12.792	0	0	0	0
-3.019	-13.221	2.1981	12.719	0	0	0	0
-2.9843	-13.23	2.3266	12.66	0	0	0	0
-2.9496	-13.237	2.4518	12.624	0	0	0	0
-2.9156	-13.237	2.5749	12.614	0	0	0	0
-2.8817	-13.226	2.6961	12.626	0	0	0	0
-2.8477	-13.201	2.8141	12.648	0	0	0	0
-2.813	-13.16	2.9267	12.667	0	0	0	0
-2.7768	-13.103	3.0312	12.673	0	0	0	0
-2.7382	-13.037	3.1244	12.663	0	0	3.115	12.716
-2.6962	-12.968	3.203	12.637	0	0	0	0
-2.6504	-12.906	3.2651	12.603	0	0	0	0
-2.6007	-12.854	3.3107	12.565	0	0	0	0
-2.5478	-12.814	3.3424	12.53	0	0	0	0
-2.4934	-12.787	3.3649	12.501	0	0	0	0
-2.44	-12.772	3.3835	12.481	0	0	0	0
-2.3897	-12.769	3.4026	12.47	0	0	0	0
-2.3445	-12.775	3.4249	12.468	0	0	0	0
-2.3055	-12.788	3.451	12.478	0	0	0	0
-2.2723	-12.801	3.4797	12.501	0	0	0	0
-2.2435	-12.808	3.5084	12.54	0	0	0	0
-2.2172	-12.805	3.534	12.594	0	0	0	0
-2.1923	-12.786	3.5537	12.657	0	0	0	0
-2.1686	-12.749	3.5656	12.717	0	0	0	0
-2.1467	-12.693	3.5688	12.76	0	0	0	0
-2.127	-12.622	3.5645	12.781	0	0	0	0
-2.109	-12.547	3.555	12.784	0	0	0	0
-2.0904	-12.475	3.5431	12.777	0	0	0	0
-2.0686	-12.413	3.5289	12.765	0	0	0	0
-2.0416	-12.365	3.51	12.751	0	0	0	0
-2.0088	-12.327	3.4817	12.736	0	0	0	0
-1.9699	-12.295	3.439	12.719	0	0	0	0
-1.9239	-12.266	3.3787	12.7	0	0	0	0
-1.868	-12.238	3.3009	12.679	0	0	0	0
-1.7983	-12.21	3.2091	12.661	0	0	0	0
-1.7116	-12.185	3.1093	12.653	0	0	0	0
-1.6086	-12.163	3.0078	12.665	0	0	0	0
-1.4946	-12.142	2.9097	12.698	0	0	0	0
-1.3771	-12.12	2.8186	12.75	0	0	0	0
-1.2627	-12.094	2.7359	12.816	0	0	0	0
-1.1554	-12.062	2.6597	12.891	0	0	0	0
-1.0579	-12.023	2.5842	12.968	0	0	0	0
-0.97079	-11.982	2.5017	13.036	0	0	0	0
-0.89331	-11.945	2.405	13.086	0	0	0	0
-0.82457	-11.917	2.29	13.107	0	0	0	0
-0.76437	-11.897	2.1572	13.088	0	0	0	0
-0.71308	-11.883	2.012	13.028	0	0	0	0
-0.67102	-11.872	1.8628	12.936	0	0	0	0
-0.6377	-11.864	1.7185	12.839	0	0	0	0
-0.61158	-11.861	1.5865	12.76	-0.61979	-11.808	0	0
-0.59066	-11.862	1.4714	12.714	0	0	0	0
-0.57314	-11.87	1.3759	12.704	0	0	0	0
-0.55766	-11.883	1.3001	12.719	0	0	0	0
-0.54355	-11.901	1.2415	12.746	0	0	0	0
-0.5309	-11.923	1.1949	12.774	0	0	0	0
-0.52005	-11.944	1.1534	12.797	0	0	0	0
-0.51104	-11.96	1.1105	12.817	0	0	0	0
-0.50341	-11.969	1.0623	12.838	0	0	0	0
-0.4964	-11.968	1.0078	12.867	0	0	-0.49218	-11.951
-0.48891	-11.957	0.94783	12.904	0	0	0	0
-0.47981	-11.939	0.88355	12.95	0	0	0	0
-0.4682	-11.92	0.81686	12.994	0	0	0	0
-0.45337	-11.907	0.74987	13.025	0	0	0	0
-0.43436	-11.906	0.68451	13.031	0	0	0	0
-0.41031	-11.921	0.62294	13.007	0	0	0	0
-0.38141	-11.951	0.56787	12.955	0	0	0	0
-0.34939	-11.994	0.52173	12.887	0	0	0	0
-0.31731	-12.045	0.48485	12.817	0	0	0	0
-0.28909	-12.097	0.45442	12.757	0	0	0	0
-0.26841	-12.142	0.42539	12.712	0	0	0	0
-0.25742	-12.177	0.39223	12.683	0	0	0	0
-0.25655	-12.202	0.35044	12.663	0	0	0	0
-0.26491	-12.219	0.29713	12.648	0	0	0	0
-0.28045	-12.232	0.2312	12.637	0	0	0	0
-0.29982	-12.244	0.15406	12.633	0	0	0	0
-0.31928	-12.256	0.069654	12.637	0	0	0	0
-0.33618	-12.27	-0.017143	12.647	0	0	0	0
-0.3495	-12.288	-0.1021	12.653	0	0	0	0
-0.35911	-12.31	-0.18264	12.647	0	0	0	0
-0.36503	-12.337	-0.25844	12.627	0	0	0	0
-0.36702	-12.368	-0.33089	12.596	-0.27771	12.607	0	0
-0.36451	-12.401	-0.40158	12.561	0	0	0	0
-0.35668	-12.435	-0.47087	12.528	0	0	0	0
-0.34298	-12.469	-0.53784	12.496	0	0	0	0
-0.32362	-12.507	-0.60147	12.465	0	0	0	0
-0.29962	-12.554	-0.66181	12.44	0	0	0	0
-0.27253	-12.61	-0.72021	12.427	0	0	0	0
-0.24445	-12.673	-0.77831	12.425	0	0	0	0
-0.21789	-12.738	-0.83688	12.429	0	0	0	0
-0.19505	-12.803	-0.89548	12.433	0	0	0	0
-0.17698	-12.866	-0.95341	12.434	0	0	0	0
-0.16361	-12.925	-1.0106	12.433	0	0	0	0
-0.15354	-12.977	-1.0664	12.43	0	0	0	0
-0.14397	-13.021	-1.1187	12.423	0	0	0	0
-0.13122	-13.058	-1.165	12.416	0	0	0	0
-0.1121	-13.088	-1.2045	12.41	0	0	0	0
-0.085207	-13.11	-1.2381	12.411	0	0	0	0
-0.051518	-13.126	-1.2669	12.418	0	0	0	0
-0.013844	-13.138	-1.2924	12.43	0	0	-1.2893	12.405
0.024487	-13.151	-1.3169	12.442	0	0	0	0
0.060788	-13.169	-1.3427	12.447	0	0	0	0
0.093224	-13.195	-1.3718	12.444	0	0	0	0
0.12054	-13.229	-1.4045	12.428	0	0	0	0
0.14205	-13.269	-1.4392	12.397	0	0	0	0
0.15763	-13.312	-1.4731	12.355	0	0	0	0
0.16716	-13.355	-1.5049	12.304	0	0	0	0
0.16969	-13.394	-1.5348	12.255	0	0	0	0
0.16286	-13.427	-1.564	12.212	0	0	0	0
0.14291	-13.454	-1.5924	12.181	0	0	0	0
0.10543	-13.475	-1.6186	12.164	0	0	0	0
0.046989	-13.491	-1.6412	12.161	0	0	0	0
-0.032691	-13.502	-1.6596	12.168	0	0	0	0
-0.13009	-13.512	-1.6744	12.181	0	0	0	0
-0.23932	-13.523	-1.6871	12.198	0	0	0	0
-0.35335	-13.537	-1.6999	12.218	0	0	0	0
-0.46426	-13.556	-1.7144	12.245	0	0	0	0
-0.56446	-13.576	-1.7308	12.281	0	0	0	0
-0.64894	-13.595	-1.7468	12.326	0	0	0	0
-0.71664	-13.613	-1.7575	12.375	0	0	0	0
-0.77017	-13.631	-1.7569	12.422	0	0	0	0
-0.81409	-13.65	-1.7405	12.463	0	0	0	0
-0.85228	-13.675	-1.7065	12.495	0	0	0	0
-0.88657	-13.709	-1.6558	12.519	0	0	0	0
-0.91701	-13.749	-1.5907	12.535	0	0	0	0
-0.94292	-13.788	-1.5146	12.543	0	0	0	0
-0.96425	-13.819	-1.4302	12.546	0	0	0	0
-0.98232	-13.837	-1.3397	12.547	-0.97161	-13.81	0	0
-0.9993	-13.839	-1.2452	12.542	0	0	0	0
-1.0173	-13.828	-1.1493	12.53	0	0	0	0
-1.0379	-13.804	-1.055	12.513	0	0	0	0
-1.0613	-13.775	-0.96524	12.498	0	0	0	0
-1.0866	-13.748	-0.88255	12.494	0	0	0	0
-1.1121	-13.731	-0.80812	12.506	0	0	0	0
-1.1362	-13.73	-0.74139	12.534	0	0	0	0
-1.1577	-13.742	-0.68057	12.57	0	0	0	0
-1.1761	-13.762	-0.62333	12.607	0	0	0	0
-1.1912	-13.778	-0.56701	12.636	0	0	0	0
-1.2028	-13.786	-0.5091	12.655	0	0	0	0
-1.2108	-13.785	-0.44771	12.665	0	0	0	0
-1.2157	-13.778	-0.38223	12.669	0	0	0	0
-1.2183	-13.767	-0.31394	12.667	0	0	0	0
-1.2199	-13.755	-0.2458	12.663	0	0	0	0
-1.222	-13.746	-0.18044	12.658	0	0	0	0
-1.2262	-13.74	-0.11856	12.654	0	0	0	0
-1.2339	-13.736	-0.059864	12.649	0	0	-1.217	-13.682
-1.2464	-13.733	-0.004887	12.645	0	0	0	0
-1.264	-13.731	0.044753	12.642	0	0	0	0
-1.2862	-13.73	0.087132	12.64	0	0	0	0
-1.3118	-13.727	0.12023	12.638	0	0	0	0
-1.3398	-13.723	0.14251	12.637	0	0	0	0
-1.3694	-13.718	0.15443	12.637	0	0	0	0
-1.4003	-13.71	0.15853	12.637	0	0	0	0
-1.4314	-13.702	0.15766	12.637	0	0	0	0
-1.4611	-13.693	0.15412	12.637	0	0	0	0
-1.488	-13.682	0.15027	12.637	0	0	0	0
-1.5113	-13.666	0.14938	12.637	0	0	0	0
-1.5302	-13.642	0.15599	12.635	0	0	0	0
-1.5432	-13.611	0.17546	12.632	0	0	0	0
-1.549	-13.578	0.21208	12.628	0	0	0	0
-1.5463	-13.551	0.26683	12.623	0	0	0	0
-1.535	-13.535	0.33768	12.619	0	0	0	0
-1.5161	-13.533	0.42192	12.616	0	0	0	0
-1.4931	-13.542	0.51738	12.618	0	0	0	0
-1.471	-13.561	0.62161	12.626	0	0	0	0
-1.4544	-13.582	0.73069	12.644	0	0	0	0
-1.4459	-13.602	0.83975	12.674	0	0	0	0
-1.445	-13.615	0.9448	12.712	0	0	0	0
-1.45	-13.619	1.0439	12.755	0	0	0	0
-1.4587	-13.615	1.1375	12.791	0	0	0	0
-1.4695	-13.604	1.2282	12.814	0	0	0	0
-1.4817	-13.587	1.3199	12.819	0	0	0	0
-1.4944	-13.566	1.4156	12.806	1.429	12.77	0	0
-1.5065	-13.544	1.5165	12.776	0	0	0	0
-1.5161	-13.524	1.6231	12.733	0	0	0	0
-1.5224	-13.509	1.7344	12.685	0	0	0	0
-1.5251	-13.498	1.8474	12.64	0	0	0	0
-1.525	-13.49	1.9565	12.604	0	0	0	0
-1.5231	-13.484	2.0561	12.577	0	0	0	0
-1.5208	-13.477	2.1417	12.555	0	0	0	0
-1.519	-13.47	2.211	12.536	0	0	0	0
-1.5183	-13.462	2.2643	12.52	0	0	0	0
-1.5191	-13.453	2.3048	12.504	0	0	0	0
-1.5218	-13.444	2.3371	12.481	0	0	0	0
-1.5266	-13.434	2.3655	12.449	0	0	0	0
-1.5337	-13.422	2.3928	12.407	0	0	0	0
-1.5427	-13.406	2.42	12.364	0	0	2.4422	12.214
-1.5526	-13.387	2.4481	12.327	0	0	0	0
-1.5619	-13.366	2.4796	12.308	0	0	0	0
-1.5695	-13.348	2.5184	12.312	0	0	0	0
-1.575	-13.333	2.5685	12.339	0	0	0	0
-1.5787	-13.324	2.6313	12.39	0	0	0	0
-1.5814	-13.318	2.7041	12.454	0	0	0	0
-1.5843	-13.315	2.7813	12.517	0	0	0	0
-1.5883	-13.313	2.857	12.56	0	0	0	0
-1.594	-13.311	2.9278	12.572	0	0	0	0
-1.6014	-13.31	2.993	12.558	0	0	0	0
-1.6104	-13.308	3.0532	12.53	0	0	0	0
-1.6205	-13.307	3.1092	12.502	0	0	0	0
-1.6317	-13.308	3.1609	12.482	0	0	0	0
-1.6428	-13.314	3.2076	12.471	0	0	0	0
-1.6519	-13.328	3.2495	12.465	0	0	0	0
-1.6562	-13.351	3.2868	12.46	0	0	0	0
-1.6533	-13.386	3.3197	12.454	0	0	0	0
-1.6427	-13.431	3.3483	12.447	0	0	0	0
-1.6256	-13.484	3.3723	12.443	0	0	0	0
-1.605	-13.539	3.3897	12.441	0	0	0	0
-1.5849	-13.594	3.3976	12.443	0	0	0	0
-1.5702	-13.644	3.3924	12.452	-1.5489	-13.652	0	0
-1.5656	-13.686	3.3698	12.467	0	0	0	0
-1.5748	-13.717	3.326	12.49	0	0	0	0
-1.5995	-13.739	3.2592	12.519	0	0	0	0
-1.6384	-13.754	3.1705	12.555	0	0	0	0
-1.6873	-13.76	3.0649	12.593	0	0	0	0
-1.7407	-13.76	2.9502	12.626	0	0	0	0
-1.7928	-13.754	2.8337	12.646	0	0	0	0
-1.8399	-13.743	2.721	12.651	0	0	0	0
-1.8804	-13.726	2.6165	12.646	0	0	0	0
-1.9139	-13.705	2.5243	12.638	0	0	0	0
-1.9408	-13.683	2.4464	12.633	0	0	0	0
-1.9612	-13.663	2.3816	12.629	0	0	0	0
-1.976	-13.646	2.3252	12.624	0	0	0	0
-1.9865	-13.633	2.2709	12.62	0	0	0	0
-1.9944	-13.622	2.2129	12.624	0	0	0	0
-2.0016	-13.612	2.1475	12.637	0	0	0	0
-2.0094	-13.603	2.073	12.653	0	0	-1.9974	-13.569
-2.0188	-13.593	1.9897	12.663	0	0	0	0
-2.0307	-13.584	1.8996	12.658	0	0	0	0
-2.0462	-13.577	1.8077	12.636	0	0	0	0
-2.0664	-13.572	1.72	12.599	0	0	0	0
-2.092	-13.569	1.6423	12.552	0	0	0	0
-2.1233	-13.567	1.5774	12.496	0	0	0	0
-2.1591	-13.565	1.5249	12.435	0	0	0	0
-2.1975	-13.563	1.4828	12.373	0	0	0	0
-2.237	-13.56	1.4488	12.316	0	0	0	0
-2.276	-13.556	1.4212	12.272	0	0	0	0
-2.3121	-13.549	1.3978	12.25	0	0	0	0
-2.343	-13.541	1.3764	12.251	0	0	0	0
-2.3671	-13.53	1.3543	12.266	0	0	0	0
-2.3847	-13.518	1.3285	12.288	0	0	0	0
-2.3963	-13.508	1.297	12.312	0	0	0	0
-2.4021	-13.504	1.2599	12.335	0	0	0	0
-2.4024	-13.511	1.219	12.359	0	0	0	0
-2.3967	-13.529	1.1769	12.381	0	0	0	0
-2.3847	-13.557	1.1355	12.4	0	0	0	0
-2.3656	-13.589	1.0966	12.415	0	0	0	0
-2.3386	-13.623	1.062	12.424	0	0	0	0
-2.3031	-13.657	1.0338	12.422	0	0	0	0
-2.2584	-13.689	1.0132	12.408	1.0149	12.285	0	0
-2.2034	-13.719	1.0014	12.386	0	0	0	0
-2.1372	-13.743	0.99992	12.362	0	0	0	0
-2.0615	-13.756	1.0106	12.338	0	0	0	0
-1.9815	-13.753	1.0345	12.316	0	0	0	0
-1.9038	-13.735	1.0707	12.299	0	0	0	0
-1.8334	-13.707	1.1146	12.289	0	0	0	0
-1.7725	-13.675	1.1595	12.287	0	0	0	0
-1.7199	-13.646	1.1985	12.292	0	0	0	0
-1.6726	-13.626	1.2277	12.297	0	0	0	0
-1.6257	-13.617	1.2464	12.302	0	0	0	0
-1.5756	-13.617	1.2565	12.307	0	0	0	0
-1.5205	-13.626	1.2611	12.313	0	0	0	0
-1.4621	-13.638	1.264	12.327	0	0	0	0
-1.4037	-13.649	1.2687	12.352	0	0	1.2518	12.28
-1.3481	-13.656	1.2784	12.396	0	0	0	0
-1.2968	-13.657	1.2952	12.461	0	0	0	0
-1.2492	-13.651	1.3197	12.545	0	0	0	0
-1.2039	-13.639	1.3497	12.636	0	0	0	0
-1.1596	-13.625	1.3819	12.718	0	0	0	0
-1.116	-13.611	1.4131	12.779	0	0	0	0
-1.0736	-13.6	1.4413	12.814	0	0	0	0
-1.0336	-13.591	1.4638	12.824	0	0	0	0
-0.99764	-13.583	1.4776	12.811	0	0	0	0
-0.96831	-13.572	1.4809	12.78	0	0	0	0
-0.94857	-13.555	1.4736	12.738	0	0	0	0
-0.94127	-13.53	1.4577	12.694	0	0	0	0
-0.94899	-13.497	1.4369	12.66	0	0	0	0
-0.97366	-13.462	1.4154	12.64	0	0	0	0
-1.0156	-13.433	1.3957	12.633	0	0	0	0
-1.0729	-13.416	1.3781	12.628	0	0	0	0
-1.1425	-13.416	1.3614	12.618	0	0	0	0
-1.2206	-13.43	1.3441	12.605	0	0	0	0
-1.3034	-13.454	1.324	12.593	0	0	0	0
-1.3873	-13.481	1.2982	12.587	0	0	0	0
-1.469	-13.505	1.2643	12.589	0	0	0	0
-1.5456	-13.524	1.2217	12.602	0	0	0	0
-1.614	-13.537	1.1712	12.627	0	0	0	0
-1.6722	-13.547	1.1152	12.663	0	0	0	0
-1.7201	-13.558	1.0564	12.708	0	0	0	0
-1.7616	-13.568	0.99707	12.753	-1.7441	-13.498	0	0
-1.8023	-13.573	0.93929	12.787	0	0	0	0
-1.8474	-13.568	0.8855	12.8	0	0	0	0
-1.8994	-13.553	0.83882	12.79	0	0	0	0
-1.9587	-13.532	0.80225	12.756	0	0	0	0
-2.0234	-13.51	0.77731	12.708	0	0	0	0
-2.0906	-13.486	0.76286	12.653	0	0	0	0
-2.1562	-13.461	0.75541	12.6	0	0	0	0
-2.2164	-13.429	0.75123	12.556	0	0	0	0
-2.2688	-13.388	0.74828	12.526	0	0	0	0
-2.3124	-13.344	0.74664	12.511	0	0	0	0
-2.3471	-13.302	0.74754	12.508	0	0	0	0
-2.3734	-13.268	0.75214	12.508	0	0	0	0
-2.3925	-13.246	0.76103	12.503	0	0	0	0
-2.4062	-13.237	0.7742	12.491	0	0	0	0
-2.4162	-13.235	0.79067	12.479	0	0	0	0
-2.4237	-13.238	0.80831	12.478	0	0	0	0
-2.4295	-13.238	0.82452	12.491	0	0	0	0
-2.434	-13.23	0.83728	12.517	0	0	0	0
-2.4383	-13.212	0.8458	12.547	0	0	0	0
-2.4436	-13.183	0.85037	12.575	0	0	-2.4353	-13.162
-2.4515	-13.146	0.85183	12.596	0	0	0	0
-2.4636	-13.108	0.85124	12.609	0	0	0	0
-2.4803	-13.074	0.84965	12.614	0	0	0	0
-2.5023	-13.045	0.84814	12.61	0	0	0	0
-2.53	-13.019	0.84792	12.596	0	0	0	0
-2.5638	-12.994	0.85036	12.571	0	0	0	0
-2.6022	-12.967	0.85698	12.535	0	0	0	0
-2.6424	-12.936	0.86919	12.491	0	0	0	0
-2.6816	-12.904	0.88806	12.448	0	0	0	0
-2.7177	-12.871	0.91465	12.414	0	0	0	0
-2.7495	-12.841	0.95064	12.399	0	0	0	0
-2.7771	-12.814	0.99836	12.404	0	0	0	0
-2.801	-12.793	1.0601	12.422	0	0	0	0
-2.8224	-12.778	1.1367	12.435	0	0	0	0
-2.8419	-12.768	1.2268	12.425	0	0	0	0
-2.8591	-12.763	1.3263	12.387	0	0	0	0
-2.8735	-12.761	1.4299	12.334	0	0	0	0
-2.8841	-12.764	1.5331	12.287	0	0	0	0
-2.8892	-12.77	1.6329	12.267	0	0	0	0
-2.8864	-12.783	1.727	12.283	0	0	0	0
-2.8732	-12.802	1.8124	12.33	0	0	0	0
-2.8481	-12.828	1.8869	12.391	0	0	0	0
-2.8106	-12.859	1.9505	12.446	1.9456	12.547	0	0
-2.7626	-12.895	2.0057	12.482	0	0	0	0
-2.7068	-12.931	2.0558	12.491	0	0	0	0
-2.6467	-12.965	2.1034	12.476	0	0	0	0
-2.585	-12.996	2.1505	12.441	0	0	0	0
-2.5233	-13.023	2.1983	12.397	0	0	0	0
-2.462	-13.046	2.2472	12.357	0	0	0	0
-2.401	-13.067	2.2969	12.332	0	0	0	0
-2.3402	-13.085	2.3467	12.326	0	0	0	0
-2.2802	-13.101	2.3951	12.341	0	0	0	0
-2.2219	-13.113	2.4388	12.374	0	0	0	0
-2.1668	-13.122	2.4741	12.415	0	0	0	0
-2.1159	-13.132	2.4992	12.455	0	0	0	0
-2.0689	-13.146	2.5149	12.488	0	0	0	0
-2.0247	-13.165	2.5239	12.509	0	0	0	0
-1.9832	-13.186	2.5304	12.52	0	0	0	0
-1.944	-13.205	2.539	12.523	0	0	0	0
-1.9067	-13.222	2.5539	12.521	0	0	2.5204	12.488
-1.8698	-13.236	2.5782	12.517	0	0	0	0
-1.8314	-13.253	2.613	12.516	0	0	0	0
-1.7901	-13.274	2.6579	12.52	0	0	0	0
-1.7473	-13.302	2.7114	12.535	0	0	0	0
-1.7065	-13.338	2.772	12.563	0	0	0	0
-1.671	-13.378	2.8367	12.6	0	0	0	0
-1.6413	-13.417	2.902	12.632	0	0	0	0
-1.6152	-13.449	2.9637	12.647	0	0	0	0
-1.589	-13.473	3.0178	12.64	0	0	0	0
-1.5588	-13.49	3.0609	12.623	0	0	0	0
-1.5209	-13.504	3.0916	12.608	0	0	0	0
-1.4729	-13.519	3.1109	12.609	0	0	0	0
-1.4129	-13.538	3.1216	12.626	0	0	0	0
-1.3395	-13.564	3.1265	12.655	0	0	0	0
-1.2531	-13.596	3.1283	12.688	0	0	0	0
-1.1561	-13.632	3.1291	12.714	0	0	0	0
