## Supplementary material for "How to control unpredictable others in court-net sports": International match data: n2_3_2.txt

-1.5956	-12.169	3.6803	12.079	0	0	-1.5848	-12.126
-1.6033	-12.142	3.667	12.113	0	0	0	0
-1.611	-12.109	3.6497	12.131	0	0	0	0
-1.6192	-12.072	3.631	12.115	0	0	0	0
-1.6278	-12.038	3.6141	12.061	0	0	0	0
-1.6354	-12.015	3.6012	11.981	0	0	0	0
-1.6409	-12.008	3.593	11.894	0	0	0	0
-1.6436	-12.018	3.5889	11.821	0	0	0	0
-1.6437	-12.041	3.5872	11.768	0	0	0	0
-1.6418	-12.073	3.5857	11.735	0	0	0	0
-1.6389	-12.109	3.5818	11.717	0	0	0	0
-1.6361	-12.143	3.5726	11.706	0	0	0	0
-1.6343	-12.17	3.5557	11.695	0	0	0	0
-1.634	-12.188	3.5295	11.679	0	0	0	0
-1.6355	-12.196	3.4947	11.655	0	0	0	0
-1.6389	-12.192	3.4546	11.622	0	0	0	0
-1.6438	-12.176	3.4146	11.584	0	0	0	0
-1.6495	-12.15	3.3816	11.55	0	0	0	0
-1.6552	-12.122	3.3617	11.523	0	0	0	0
-1.6604	-12.102	3.3602	11.505	3.3267	11.46	0	0
-1.6645	-12.099	3.3802	11.493	0	0	0	0
-1.6673	-12.115	3.422	11.483	0	0	0	0
-1.6683	-12.15	3.4822	11.469	0	0	0	0
-1.6668	-12.2	3.5525	11.448	0	0	0	0
-1.6621	-12.258	3.623	11.415	0	0	0	0
-1.6544	-12.314	3.6855	11.369	0	0	0	0
-1.6449	-12.361	3.736	11.313	0	0	0	0
-1.6355	-12.395	3.7745	11.252	0	0	0	0
-1.6276	-12.418	3.8031	11.19	0	0	0	0
-1.6219	-12.434	3.8243	11.129	0	0	0	0
-1.6186	-12.448	3.8403	11.072	0	0	0	0
-1.6178	-12.466	3.8529	11.026	0	0	0	0
-1.6201	-12.49	3.8643	10.993	0	0	0	0
-1.626	-12.521	3.8783	10.971	0	0	3.8607	10.919
-1.6361	-12.559	3.8991	10.959	0	0	0	0
-1.6506	-12.602	3.9307	10.954	0	0	0	0
-1.6695	-12.651	3.9748	10.955	0	0	0	0
-1.6924	-12.709	4.0309	10.961	0	0	0	0
-1.7187	-12.775	4.0959	10.972	0	0	0	0
-1.7472	-12.842	4.1648	10.991	0	0	0	0
-1.7762	-12.904	4.2321	11.017	0	0	0	0
-1.805	-12.952	4.2942	11.047	0	0	0	0
-1.8355	-12.981	4.3489	11.077	0	0	0	0
-1.872	-12.992	4.3955	11.097	0	0	0	0
-1.9198	-12.988	4.436	11.104	0	0	0	0
-1.9826	-12.976	4.4738	11.1	0	0	0	0
-2.061	-12.962	4.5119	11.088	0	0	0	0
-2.1519	-12.952	4.5513	11.073	0	0	0	0
-2.2497	-12.951	4.5915	11.06	0	0	0	0
-2.3477	-12.961	4.6313	11.058	0	0	0	0
-2.4396	-12.983	4.669	11.069	0	0	0	0
-2.5219	-13.012	4.7009	11.091	0	0	0	0
-2.5943	-13.041	4.7218	11.114	0	0	0	0
-2.6602	-13.068	4.726	11.132	0	0	0	0
-2.724	-13.09	4.7086	11.147	0	0	0	0
-2.7887	-13.103	4.6664	11.162	0	0	0	0
-2.8551	-13.105	4.5981	11.182	0	0	0	0
-2.9212	-13.092	4.5045	11.202	0	0	0	0
-2.9835	-13.065	4.3876	11.222	0	0	0	0
-3.0385	-13.022	4.2525	11.242	0	0	0	0
-3.0844	-12.969	4.1059	11.262	-3.0754	-12.941	0	0
-3.1212	-12.91	3.9555	11.277	0	0	0	0
-3.1502	-12.852	3.809	11.288	0	0	0	0
-3.173	-12.8	3.6731	11.294	0	0	0	0
-3.191	-12.761	3.5527	11.301	0	0	0	0
-3.2041	-12.736	3.4504	11.318	0	0	0	0
-3.212	-12.725	3.3656	11.353	0	0	0	0
-3.2149	-12.726	3.2939	11.409	0	0	0	0
-3.2144	-12.734	3.2286	11.478	0	0	0	0
-3.2129	-12.741	3.1628	11.547	0	0	0	0
-3.2129	-12.74	3.0909	11.601	0	0	0	0
-3.2167	-12.726	3.0088	11.628	0	0	0	0
-3.2257	-12.694	2.9142	11.631	0	0	0	0
-3.2405	-12.641	2.808	11.627	0	0	0	0
-3.2599	-12.571	2.6928	11.63	0	0	-3.1958	-12.696
-3.2804	-12.493	2.5722	11.646	0	0	0	0
-3.2975	-12.423	2.4499	11.671	0	0	0	0
-3.3075	-12.369	2.3302	11.702	0	0	0	0
-3.309	-12.332	2.2177	11.732	0	0	0	0
-3.3017	-12.308	2.1162	11.757	0	0	0	0
-3.2861	-12.291	2.0286	11.775	0	0	0	0
-3.2628	-12.276	1.9577	11.789	0	0	0	0
-3.2328	-12.265	1.9046	11.801	0	0	0	0
-3.1973	-12.26	1.8674	11.816	0	0	0	0
-3.1578	-12.265	1.8408	11.839	0	0	0	0
-3.1161	-12.28	1.8185	11.873	0	0	0	0
-3.0737	-12.301	1.7954	11.917	0	0	0	0
-3.0322	-12.323	1.7676	11.967	0	0	0	0
-2.9931	-12.338	1.7317	12.014	0	0	0	0
-2.9577	-12.344	1.6864	12.052	0	0	0	0
-2.9263	-12.34	1.6323	12.077	0	0	0	0
-2.8969	-12.329	1.5714	12.086	0	0	0	0
-2.8651	-12.316	1.5064	12.082	0	0	0	0
-2.8258	-12.304	1.4404	12.075	0	0	0	0
-2.7754	-12.292	1.377	12.083	0	0	0	0
-2.7122	-12.282	1.3198	12.123	0	0	0	0
-2.6363	-12.272	1.2718	12.206	0	0	0	0
-2.5494	-12.263	1.2339	12.321	1.1849	12.532	0	0
-2.4545	-12.258	1.2059	12.445	0	0	0	0
-2.3558	-12.262	1.1857	12.56	0	0	0	0
-2.2571	-12.278	1.1692	12.653	0	0	0	0
-2.1618	-12.306	1.1522	12.716	0	0	0	0
-2.072	-12.34	1.132	12.743	0	0	0	0
-1.9897	-12.375	1.1093	12.736	0	0	0	0
-1.9163	-12.407	1.0872	12.699	0	0	0	0
-1.8517	-12.437	1.0689	12.645	0	0	0	0
-1.7948	-12.471	1.0548	12.581	0	0	0	0
-1.7445	-12.509	1.0435	12.516	0	0	0	0
-1.7005	-12.55	1.0326	12.456	0	0	0	0
-1.6626	-12.588	1.0203	12.407	0	0	0	0
-1.6295	-12.622	1.0045	12.373	0	0	0	0
-1.599	-12.652	0.98371	12.354	0	0	0	0
-1.5679	-12.682	0.95738	12.345	0	0	0	0
-1.5333	-12.713	0.9266	12.34	0	0	0	0
-1.4938	-12.745	0.8936	12.336	0	0	0	0
-1.4497	-12.773	0.86146	12.326	0	0	0.87612	12.289
-1.4023	-12.798	0.83373	12.308	0	0	0	0
-1.353	-12.818	0.81363	12.279	0	0	0	0
-1.3026	-12.836	0.80347	12.243	0	0	0	0
-1.2519	-12.851	0.80509	12.206	0	0	0	0
-1.2024	-12.865	0.82063	12.178	0	0	0	0
-1.1564	-12.879	0.85181	12.167	0	0	0	0
-1.1161	-12.893	0.89833	12.174	0	0	0	0
-1.0824	-12.909	0.9574	12.195	0	0	0	0
-1.0556	-12.929	1.0245	12.22	0	0	0	0
-1.0361	-12.951	1.0944	12.232	0	0	0	0
-1.0257	-12.971	1.1622	12.219	0	0	0	0
-1.0273	-12.986	1.2248	12.18	0	0	0	0
-1.0437	-12.992	1.2807	12.133	0	0	0	0
-1.076	-12.989	1.3294	12.096	0	0	0	0
-1.1232	-12.98	1.371	12.084	0	0	0	0
-1.1822	-12.966	1.4072	12.098	0	0	0	0
-1.2489	-12.953	1.4412	12.135	0	0	0	0
-1.3191	-12.947	1.476	12.188	0	0	0	0
-1.3886	-12.952	1.5126	12.245	0	0	0	0
-1.4532	-12.967	1.5496	12.297	0	0	0	0
-1.5104	-12.992	1.5843	12.343	0	0	0	0
-1.5594	-13.024	1.6136	12.386	0	0	0	0
-1.6011	-13.061	1.6355	12.43	0	0	0	0
-1.6374	-13.103	1.649	12.473	0	0	0	0
-1.6712	-13.15	1.653	12.51	0	0	0	0
-1.707	-13.205	1.6471	12.54	-1.681	-13.133	0	0
-1.7495	-13.27	1.6314	12.562	0	0	0	0
-1.8016	-13.349	1.608	12.58	0	0	0	0
-1.8637	-13.44	1.5799	12.596	0	0	0	0
-1.9337	-13.534	1.5496	12.614	0	0	0	0
-2.0083	-13.619	1.5193	12.634	0	0	0	0
-2.0829	-13.688	1.4906	12.653	0	0	0	0
-2.1519	-13.741	1.4655	12.666	0	0	0	0
-2.2108	-13.779	1.4449	12.665	0	0	0	0
-2.2581	-13.805	1.429	12.651	0	0	0	0
-2.2948	-13.821	1.4172	12.631	0	0	0	0
-2.3237	-13.83	1.409	12.611	0	0	0	0
-2.3488	-13.837	1.404	12.595	0	0	0	0
-2.3747	-13.845	1.4017	12.584	0	0	-2.3315	-13.767
-2.4056	-13.859	1.4013	12.578	0	0	0	0
-2.4443	-13.879	1.4015	12.576	0	0	0	0
-2.4925	-13.906	1.4007	12.577	0	0	0	0
-2.5508	-13.939	1.3973	12.58	0	0	0	0
-2.6179	-13.978	1.3894	12.584	0	0	0	0
-2.691	-14.021	1.3753	12.587	0	0	0	0
-2.766	-14.073	1.3544	12.589	0	0	0	0
-2.8395	-14.137	1.3278	12.586	0	0	0	0
-2.9096	-14.218	1.2983	12.577	0	0	0	0
-2.9758	-14.315	1.2699	12.558	0	0	0	0
-3.0375	-14.424	1.2469	12.528	0	0	0	0
-3.093	-14.536	1.2332	12.486	0	0	0	0
-3.1407	-14.641	1.2308	12.438	0	0	0	0
-3.1795	-14.73	1.2403	12.389	0	0	0	0
-3.2097	-14.795	1.2625	12.344	0	0	0	0
-3.2321	-14.831	1.2988	12.304	0	0	0	0
-3.248	-14.841	1.3498	12.267	0	0	0	0
-3.2575	-14.828	1.413	12.237	0	0	0	0
-3.2589	-14.8	1.4825	12.218	0	0	0	0
-3.2494	-14.763	1.5505	12.215	0	0	0	0
-3.2263	-14.723	1.6099	12.228	1.6938	12.254	0	0
-3.1888	-14.68	1.6557	12.252	0	0	0	0
-3.1378	-14.636	1.6864	12.285	0	0	0	0
-3.0745	-14.591	1.7039	12.322	0	0	0	0
-3.0004	-14.543	1.7117	12.366	0	0	0	0
-2.9185	-14.492	1.7138	12.415	0	0	0	0
-2.8326	-14.437	1.7134	12.464	0	0	0	0
-2.7455	-14.378	1.7129	12.508	0	0	0	0
-2.6588	-14.32	1.7142	12.543	0	0	0	0
-2.5733	-14.269	1.7185	12.567	0	0	0	0
-2.4906	-14.232	1.7262	12.581	0	0	0	0
-2.4118	-14.211	1.7367	12.588	0	0	0	0
-2.3371	-14.201	1.748	12.587	0	0	0	0
-2.2658	-14.195	1.7571	12.576	0	0	0	0
-2.1963	-14.186	1.7618	12.554	0	0	0	0
-2.1259	-14.168	1.7609	12.516	0	0	0	0
-2.0514	-14.137	1.7546	12.46	0	0	0	0
-1.9705	-14.093	1.7441	12.387	0	0	0	0
-1.8841	-14.043	1.7325	12.306	0	0	1.725	12.249
-1.7943	-13.996	1.7238	12.233	0	0	0	0
-1.7037	-13.962	1.7224	12.184	0	0	0	0
-1.6153	-13.944	1.7315	12.166	0	0	0	0
-1.5324	-13.938	1.7518	12.179	0	0	0	0
-1.4578	-13.939	1.7819	12.211	0	0	0	0
-1.3935	-13.943	1.8191	12.251	0	0	0	0
-1.3403	-13.947	1.8615	12.283	0	0	0	0
-1.2964	-13.951	1.9086	12.299	0	0	0	0
-1.2595	-13.954	1.96	12.293	0	0	0	0
-1.2283	-13.954	2.0144	12.262	0	0	0	0
-1.2041	-13.951	2.0692	12.216	0	0	0	0
-1.1901	-13.942	2.1219	12.164	0	0	0	0
-1.1904	-13.927	2.1709	12.117	0	0	0	0
-1.2093	-13.906	2.2153	12.08	0	0	0	0
-1.2493	-13.882	2.255	12.062	0	0	0	0
-1.3103	-13.86	2.2901	12.064	0	0	0	0
-1.3886	-13.846	2.3206	12.088	0	0	0	0
-1.4782	-13.847	2.3468	12.129	0	0	0	0
-1.5724	-13.865	2.3701	12.18	0	0	0	0
-1.6659	-13.9	2.3913	12.231	0	0	0	0
-1.7554	-13.945	2.4095	12.275	0	0	0	0
-1.8382	-13.993	2.4219	12.307	0	0	0	0
-1.9122	-14.035	2.424	12.329	0	0	0	0
-1.9776	-14.069	2.4123	12.349	0	0	0	0
-2.0383	-14.093	2.3865	12.374	0	0	0	0
-2.1012	-14.108	2.3485	12.408	-2.0611	-14.054	0	0
-2.1736	-14.111	2.3012	12.448	0	0	0	0
-2.261	-14.102	2.2467	12.486	0	0	0	0
-2.3648	-14.085	2.1873	12.516	0	0	0	0
-2.4802	-14.063	2.1258	12.534	0	0	0	0
-2.5988	-14.042	2.0647	12.539	0	0	0	0
-2.7114	-14.025	2.0058	12.531	0	0	0	0
-2.8124	-14.012	1.9499	12.512	0	0	0	0
-2.8997	-14.004	1.8961	12.486	0	0	0	0
-2.9737	-14	1.843	12.459	0	0	0	0
-3.0358	-14	1.7897	12.441	0	0	0	0
-3.0884	-14.002	1.7365	12.44	0	0	0	0
-3.1336	-14.006	1.6856	12.456	0	0	0	0
-3.1739	-14.011	1.6391	12.483	0	0	0	0
-3.2114	-14.015	1.598	12.512	0	0	0	0
-3.2477	-14.017	1.5613	12.538	0	0	-3.2441	-14.029
-3.2839	-14.015	1.5276	12.558	0	0	0	0
-3.3214	-14.011	1.4964	12.571	0	0	0	0
-3.3618	-14.007	1.468	12.578	0	0	0	0
-3.4063	-14.002	1.4427	12.582	0	0	0	0
-3.4549	-13.995	1.42	12.583	0	0	0	0
-3.5058	-13.985	1.3994	12.583	0	0	0	0
-3.5562	-13.976	1.3812	12.582	0	0	0	0
-3.6035	-13.968	1.3666	12.582	0	0	0	0
-3.646	-13.968	1.3567	12.581	0	0	0	0
-3.6823	-13.976	1.3527	12.581	0	0	0	0
-3.7116	-13.997	1.3562	12.581	0	0	0	0
-3.734	-14.03	1.3692	12.58	0	0	0	0
-3.7517	-14.072	1.3942	12.579	0	0	0	0
-3.768	-14.118	1.4325	12.577	0	0	0	0
-3.7847	-14.163	1.4832	12.574	0	0	0	0
-3.8008	-14.205	1.5415	12.571	0	0	0	0
-3.812	-14.239	1.6007	12.568	0	0	0	0
-3.8121	-14.263	1.655	12.564	0	0	0	0
-3.7952	-14.269	1.7015	12.56	0	0	0	0
-3.758	-14.256	1.7393	12.557	0	0	0	0
-3.7003	-14.225	1.7694	12.554	0	0	0	0
-3.6243	-14.181	1.7938	12.552	0	0	0	0
-3.5337	-14.132	1.8161	12.554	0	0	0	0
-3.4331	-14.085	1.841	12.56	0	0	0	0
-3.328	-14.049	1.8742	12.573	1.8329	12.493	0	0
-3.2241	-14.031	1.9211	12.594	0	0	0	0
-3.1265	-14.032	1.9844	12.623	0	0	0	0
-3.0384	-14.047	2.0624	12.656	0	0	0	0
-2.9615	-14.068	2.1492	12.686	0	0	0	0
-2.8963	-14.085	2.237	12.703	0	0	0	0
-2.8417	-14.096	2.3184	12.701	0	0	0	0
-2.794	-14.095	2.3879	12.679	0	0	0	0
-2.7487	-14.084	2.4436	12.643	0	0	0	0
-2.7009	-14.062	2.4871	12.604	0	0	0	0
-2.647	-14.031	2.5217	12.568	0	0	0	0
-2.5849	-13.992	2.55	12.535	0	0	0	0
-2.5144	-13.951	2.5745	12.506	0	0	0	0
-2.4378	-13.918	2.5987	12.476	0	0	2.5834	12.462
-2.3578	-13.9	2.6274	12.445	0	0	0	0
-2.2773	-13.902	2.6649	12.415	0	0	0	0
-2.1988	-13.921	2.7141	12.393	0	0	0	0
-2.1248	-13.952	2.7756	12.386	0	0	0	0
-2.0567	-13.987	2.8479	12.4	0	0	0	0
-1.9954	-14.017	2.9277	12.429	0	0	0	0
-1.9418	-14.036	3.0096	12.457	0	0	0	0
-1.897	-14.041	3.0881	12.47	0	0	0	0
-1.8618	-14.033	3.1604	12.461	0	0	0	0
-1.8367	-14.016	3.2268	12.439	0	0	0	0
-1.8218	-13.996	3.2887	12.421	0	0	0	0
-1.817	-13.98	3.3469	12.424	0	0	0	0
-1.8224	-13.973	3.4007	12.454	0	0	0	0
-1.8385	-13.976	3.4496	12.506	0	0	0	0
-1.866	-13.988	3.4939	12.568	0	0	0	0
-1.9061	-14.004	3.5349	12.627	0	0	0	0
-1.959	-14.016	3.5729	12.674	0	0	0	0
-2.0225	-14.019	3.606	12.704	0	0	0	0
-2.0927	-14.014	3.6308	12.718	0	0	0	0
-2.1646	-14.003	3.6443	12.715	0	0	0	0
-2.2333	-13.991	3.6441	12.701	0	0	0	0
-2.2957	-13.978	3.6276	12.681	0	0	0	0
-2.3506	-13.962	3.5927	12.66	0	0	0	0
-2.399	-13.942	3.5382	12.643	-2.4259	-13.871	0	0
-2.4442	-13.915	3.4658	12.627	0	0	0	0
-2.4907	-13.883	3.3794	12.602	0	0	0	0
-2.5422	-13.844	3.2831	12.563	0	0	0	0
-2.5994	-13.804	3.1799	12.513	0	0	0	0
-2.6605	-13.767	3.073	12.464	0	0	0	0
-2.7228	-13.735	2.9655	12.43	0	0	0	0
-2.7834	-13.707	2.8602	12.417	0	0	0	0
-2.8392	-13.68	2.7596	12.425	0	0	0	0
-2.8879	-13.654	2.6661	12.447	0	0	0	0
-2.9286	-13.633	2.5825	12.479	0	0	0	0
-2.9612	-13.621	2.51	12.52	0	0	0	0
-2.9857	-13.622	2.4479	12.562	0	0	0	0
-3.0029	-13.633	2.3932	12.595	0	0	0	0
-3.0142	-13.649	2.3423	12.611	0	0	0	0
-3.022	-13.664	2.2923	12.611	0	0	0	0
-3.0289	-13.672	2.2408	12.604	0	0	0	0
-3.0367	-13.672	2.1855	12.596	0	0	-3.0072	-13.615
-3.0464	-13.664	2.1242	12.595	0	0	0	0
-3.0586	-13.65	2.0559	12.598	0	0	0	0
-3.0731	-13.632	1.9817	12.605	0	0	0	0
-3.0898	-13.612	1.904	12.612	0	0	0	0
-3.1084	-13.593	1.8256	12.621	0	0	0	0
-3.1287	-13.577	1.7499	12.634	0	0	0	0
-3.1509	-13.564	1.6815	12.649	0	0	0	0
-3.1755	-13.553	1.6247	12.659	0	0	0	0
-3.202	-13.544	1.5813	12.657	0	0	0	0
-3.2284	-13.534	1.5498	12.644	0	0	0	0
-3.2521	-13.523	1.528	12.624	0	0	0	0
-3.2713	-13.511	1.5143	12.605	0	0	0	0
-3.2858	-13.501	1.5094	12.589	0	0	0	0
-3.2967	-13.494	1.5139	12.578	0	0	0	0
-3.3055	-13.49	1.5272	12.572	0	0	0	0
-3.3128	-13.489	1.5465	12.569	0	0	0	0
-3.3176	-13.493	1.5678	12.568	0	0	0	0
-3.3173	-13.502	1.5861	12.569	0	0	0	0
-3.3078	-13.516	1.5969	12.571	0	0	0	0
-3.285	-13.535	1.5982	12.572	0	0	0	0
-3.2468	-13.556	1.5922	12.572	0	0	0	0
-3.1931	-13.577	1.5849	12.57	0	0	0	0
-3.1254	-13.596	1.5828	12.563	0	0	0	0
-3.0442	-13.614	1.5914	12.55	1.5603	12.517	0	0
-2.9502	-13.633	1.6148	12.531	0	0	0	0
-2.8465	-13.653	1.655	12.507	0	0	0	0
-2.7393	-13.672	1.7098	12.482	0	0	0	0
-2.6355	-13.688	1.7734	12.464	0	0	0	0
-2.5403	-13.702	1.838	12.462	0	0	0	0
-2.4567	-13.712	1.8971	12.478	0	0	0	0
-2.3842	-13.718	1.947	12.509	0	0	0	0
-2.3209	-13.719	1.9872	12.55	0	0	0	0
-2.2643	-13.713	2.0198	12.599	0	0	0	0
-2.2116	-13.699	2.0467	12.653	0	0	0	0
-2.159	-13.677	2.0687	12.706	0	0	0	0
-2.1031	-13.651	2.0866	12.752	0	0	0	0
-2.0425	-13.625	2.1012	12.783	0	0	0	0
-1.9781	-13.605	2.1148	12.799	0	0	2.1112	12.746
-1.9119	-13.595	2.1303	12.797	0	0	0	0
-1.847	-13.596	2.1511	12.779	0	0	0	0
-1.7861	-13.61	2.1797	12.745	0	0	0	0
-1.7308	-13.634	2.2169	12.7	0	0	0	0
-1.681	-13.667	2.2612	12.65	0	0	0	0
-1.6369	-13.701	2.3095	12.603	0	0	0	0
-1.5988	-13.729	2.3581	12.566	0	0	0	0
-1.5674	-13.748	2.4024	12.54	0	0	0	0
-1.543	-13.755	2.4395	12.523	0	0	0	0
-1.5262	-13.756	2.4677	12.513	0	0	0	0
-1.5184	-13.752	2.4864	12.507	0	0	0	0
-1.5221	-13.747	2.4956	12.504	0	0	0	0
-1.5407	-13.741	2.4958	12.504	0	0	0	0
-1.5775	-13.738	2.4878	12.509	0	0	0	0
-1.6343	-13.737	2.4726	12.521	0	0	0	0
-1.7102	-13.739	2.4516	12.545	0	0	0	0
-1.8023	-13.741	2.428	12.586	0	0	0	0
-1.9058	-13.743	2.4052	12.646	0	0	0	0
-2.0153	-13.746	2.3856	12.722	0	0	0	0
-2.1256	-13.753	2.3681	12.805	0	0	0	0
-2.2332	-13.761	2.3488	12.882	0	0	0	0
-2.3359	-13.767	2.3234	12.949	0	0	0	0
-2.4332	-13.772	2.2893	13.01	0	0	0	0
-2.5262	-13.777	2.2468	13.07	0	0	0	0
-2.6159	-13.786	2.1978	13.127	0	0	0	0
-2.7024	-13.8	2.145	13.172	0	0	0	0
-2.7845	-13.821	2.0912	13.19	0	0	0	0
-2.8619	-13.844	2.0383	13.171	-2.9199	-13.79	0	0
-2.9371	-13.867	1.9868	13.112	0	0	0	0
-3.0154	-13.885	1.936	13.019	0	0	0	0
-3.1018	-13.894	1.8858	12.911	0	0	0	0
-3.1976	-13.894	1.8374	12.809	0	0	0	0
-3.3005	-13.886	1.7926	12.729	0	0	0	0
-3.4063	-13.871	1.7537	12.679	0	0	0	0
-3.51	-13.85	1.7217	12.662	0	0	0	0
-3.6064	-13.829	1.6967	12.673	0	0	0	0
-3.6911	-13.812	1.6775	12.704	0	0	0	0
-3.7619	-13.802	1.6631	12.742	0	0	0	0
-3.8191	-13.799	1.6535	12.777	0	0	0	0
-3.8648	-13.8	1.648	12.805	0	0	0	0
-3.9023	-13.801	1.6455	12.824	0	0	0	0
-3.9358	-13.797	1.6442	12.837	0	0	0	0
-3.9688	-13.785	1.6417	12.843	0	0	0	0
-4.0036	-13.766	1.6357	12.844	0	0	-3.9815	-13.716
-4.04	-13.742	1.624	12.838	0	0	0	0
-4.0767	-13.718	1.6051	12.823	0	0	0	0
-4.1128	-13.698	1.5786	12.797	0	0	0	0
-4.1484	-13.686	1.5457	12.757	0	0	0	0
-4.184	-13.681	1.5093	12.704	0	0	0	0
-4.2196	-13.682	1.4738	12.641	0	0	0	0
-4.2548	-13.684	1.4442	12.579	0	0	0	0
-4.2878	-13.688	1.4238	12.527	0	0	0	0
-4.3154	-13.692	1.4129	12.496	0	0	0	0
-4.3346	-13.7	1.4101	12.491	0	0	0	0
-4.3456	-13.714	1.4143	12.512	0	0	0	0
-4.3519	-13.732	1.4254	12.553	0	0	0	0
-4.3575	-13.753	1.4446	12.603	0	0	0	0
-4.3647	-13.773	1.4732	12.654	0	0	0	0
-4.3737	-13.79	1.5112	12.697	0	0	0	0
-4.383	-13.804	1.5568	12.722	0	0	0	0
-4.39	-13.817	1.6062	12.726	0	0	0	0
-4.3904	-13.829	1.6559	12.71	0	0	0	0
-4.3797	-13.84	1.7034	12.687	0	0	0	0
-4.3548	-13.851	1.7475	12.669	0	0	0	0
-4.3141	-13.857	1.7883	12.667	0	0	0	0
-4.2572	-13.857	1.8269	12.683	0	0	0	0
-4.1841	-13.854	1.8637	12.711	0	0	0	0
-4.0969	-13.849	1.8981	12.741	0	0	0	0
-3.9998	-13.847	1.9289	12.766	0	0	0	0
-3.8981	-13.849	1.9555	12.783	0	0	0	0
-3.7959	-13.856	1.9774	12.791	0	0	0	0
-3.6959	-13.866	1.9939	12.794	2.0139	12.772	0	0
-3.5988	-13.877	2.0052	12.795	0	0	0	0
-3.5045	-13.887	2.0127	12.801	0	0	0	0
-3.4124	-13.891	2.0187	12.815	0	0	0	0
-3.3218	-13.884	2.0265	12.846	0	0	0	0
-3.2324	-13.862	2.0391	12.896	0	0	0	0
-3.1439	-13.826	2.059	12.968	0	0	0	0
-3.0563	-13.78	2.0872	13.054	0	0	0	0
-2.9694	-13.729	2.1233	13.142	0	0	0	0
-2.8822	-13.681	2.1668	13.223	0	0	0	0
-2.7929	-13.642	2.2184	13.29	0	0	0	0
-2.6989	-13.617	2.2796	13.346	0	0	2.2678	13.281
-2.5978	-13.614	2.3522	13.397	0	0	0	0
-2.4889	-13.634	2.436	13.444	0	0	0	0
-2.3737	-13.676	2.5275	13.485	0	0	0	0
-2.2569	-13.734	2.6217	13.514	0	0	0	0
-2.1453	-13.799	2.7151	13.525	0	0	0	0
-2.0465	-13.863	2.806	13.515	0	0	0	0
-1.9647	-13.921	2.8931	13.485	0	0	0	0
-1.8993	-13.967	2.9746	13.438	0	0	0	0
-1.8474	-13.998	3.0478	13.386	0	0	0	0
-1.8069	-14.011	3.1111	13.338	0	0	0	0
-1.7763	-14.005	3.1642	13.305	0	0	0	0
-1.7549	-13.984	3.2082	13.29	0	0	0	0
-1.7422	-13.955	3.2451	13.298	0	0	0	0
-1.7393	-13.926	3.2775	13.326	0	0	0	0
-1.7486	-13.902	3.3074	13.371	0	0	0	0
-1.7735	-13.885	3.3351	13.427	0	0	0	0
-1.8165	-13.875	3.3594	13.483	0	0	0	0
-1.8775	-13.869	3.379	13.533	0	0	0	0
-1.9537	-13.863	3.3926	13.571	0	0	0	0
-2.0396	-13.855	3.3984	13.593	0	0	0	0
-2.129	-13.842	3.3934	13.599	0	0	0	0
-2.2158	-13.824	3.3737	13.592	0	0	0	0
-2.2963	-13.804	3.3362	13.573	0	0	0	0
-2.3707	-13.785	3.2808	13.542	0	0	0	0
-2.4424	-13.768	3.2095	13.495	-2.4108	-13.766	0	0
-2.5155	-13.755	3.125	13.43	0	0	0	0
-2.5941	-13.746	3.0301	13.344	0	0	0	0
-2.6814	-13.739	2.9285	13.239	0	0	0	0
-2.7784	-13.738	2.8238	13.121	0	0	0	0
-2.8816	-13.742	2.719	12.996	0	0	0	0
-2.9843	-13.755	2.6174	12.88	0	0	0	0
-3.0802	-13.775	2.5229	12.788	0	0	0	0
-3.1652	-13.8	2.4388	12.727	0	0	0	0
-3.2373	-13.828	2.3666	12.692	0	0	0	0
-3.2969	-13.858	2.3055	12.668	0	0	0	0
-3.3465	-13.886	2.2524	12.644	0	0	0	0
-3.39	-13.912	2.2032	12.613	0	0	0	0
-3.4319	-13.932	2.1536	12.582	0	0	0	0
-3.4758	-13.947	2.1006	12.559	0	0	-3.4782	-13.969
-3.5242	-13.955	2.0434	12.546	0	0	0	0
-3.5792	-13.958	1.9828	12.542	0	0	0	0
-3.6427	-13.957	1.9204	12.544	0	0	0	0
-3.7161	-13.954	1.8573	12.549	0	0	0	0
-3.7991	-13.952	1.7945	12.555	0	0	0	0
-3.8892	-13.953	1.7332	12.559	0	0	0	0
-3.9822	-13.96	1.6751	12.562	0	0	0	0
-4.073	-13.973	1.6217	12.562	0	0	0	0
-4.1566	-13.994	1.5739	12.558	0	0	0	0
-4.2294	-14.019	1.5316	12.551	0	0	0	0
-4.2896	-14.044	1.4937	12.543	0	0	0	0
-4.3379	-14.066	1.4598	12.535	0	0	0	0
-4.3763	-14.081	1.4302	12.533	0	0	0	0
-4.4067	-14.092	1.4065	12.538	0	0	0	0
-4.4303	-14.101	1.3906	12.549	0	0	0	0
-4.4482	-14.109	1.3839	12.559	0	0	0	0
-4.4611	-14.115	1.3888	12.567	0	0	0	0
-4.4702	-14.119	1.4078	12.57	0	0	0	0
-4.4765	-14.121	1.444	12.569	0	0	0	0
-4.4809	-14.12	1.4993	12.562	0	0	0	0
-4.4842	-14.115	1.5743	12.551	0	0	0	0
-4.486	-14.106	1.6692	12.538	0	0	0	0
-4.4853	-14.092	1.7825	12.527	0	0	0	0
-4.4801	-14.075	1.9091	12.524	0	0	0	0
-4.4686	-14.057	2.0397	12.535	0	0	0	0
-4.4497	-14.04	2.1651	12.565	0	0	0	0
-4.4242	-14.029	2.2777	12.611	0	0	0	0
-4.395	-14.022	2.3712	12.663	0	0	0	0
-4.366	-14.018	2.4409	12.711	0	0	0	0
-4.3413	-14.018	2.4863	12.747	0	0	0	0
