## Supplementary material for "How to control unpredictable others in court-net sports": International match data: n2_3_3.txt

-1.3738	-12.159	3.605	12.169	0	0	-1.3708	-12.169
-1.3757	-12.136	3.5866	12.295	0	0	0	0
-1.3805	-12.11	3.5709	12.357	0	0	0	0
-1.3891	-12.089	3.5593	12.356	0	0	0	0
-1.4018	-12.077	3.5524	12.299	0	0	0	0
-1.4178	-12.074	3.5506	12.207	0	0	0	0
-1.4355	-12.08	3.5535	12.101	0	0	0	0
-1.4526	-12.09	3.5598	11.997	0	0	0	0
-1.4672	-12.101	3.5671	11.905	0	0	0	0
-1.4785	-12.112	3.5732	11.828	0	0	0	0
-1.487	-12.122	3.5767	11.77	0	0	0	0
-1.4937	-12.132	3.5772	11.732	0	0	0	0
-1.4997	-12.142	3.5752	11.71	0	0	0	0
-1.5053	-12.155	3.5715	11.699	0	0	0	0
-1.5099	-12.169	3.5674	11.694	3.5775	11.699	0	0
-1.5126	-12.182	3.5653	11.694	0	0	0	0
-1.5129	-12.194	3.5685	11.697	0	0	0	0
-1.5116	-12.202	3.5803	11.704	0	0	0	0
-1.5106	-12.206	3.6033	11.719	0	0	0	0
-1.5125	-12.204	3.6376	11.744	0	0	0	0
-1.5188	-12.197	3.68	11.783	0	0	0	0
-1.5295	-12.19	3.7252	11.832	0	0	0	0
-1.5428	-12.188	3.7666	11.88	0	0	0	0
-1.5554	-12.198	3.7996	11.918	0	0	0	0
-1.5649	-12.222	3.8228	11.939	0	0	0	0
-1.5701	-12.261	3.8377	11.938	0	0	0	0
-1.5713	-12.312	3.8468	11.917	0	0	0	0
-1.5694	-12.371	3.8526	11.877	0	0	0	0
-1.5653	-12.432	3.8567	11.821	0	0	0	0
-1.5603	-12.488	3.86	11.756	0	0	0	0
-1.5562	-12.534	3.8624	11.686	0	0	0	0
-1.5554	-12.57	3.8639	11.617	0	0	0	0
-1.5587	-12.598	3.8643	11.556	0	0	0	0
-1.5656	-12.623	3.8641	11.51	0	0	0	0
-1.5745	-12.651	3.8642	11.482	0	0	3.8556	11.402
-1.5836	-12.683	3.8662	11.467	0	0	0	0
-1.5921	-12.717	3.8721	11.459	0	0	0	0
-1.5998	-12.751	3.8839	11.452	0	0	0	0
-1.6068	-12.782	3.9036	11.441	0	0	0	0
-1.6134	-12.807	3.9318	11.419	0	0	0	0
-1.6195	-12.828	3.9668	11.383	0	0	0	0
-1.6255	-12.843	4.0051	11.333	0	0	0	0
-1.6326	-12.855	4.0434	11.275	0	0	0	0
-1.6439	-12.865	4.0798	11.216	0	0	0	0
-1.6638	-12.872	4.114	11.167	0	0	0	0
-1.6977	-12.878	4.1466	11.137	0	0	0	0
-1.7487	-12.883	4.1786	11.13	0	0	0	0
-1.8169	-12.892	4.211	11.143	0	0	0	0
-1.8997	-12.907	4.2444	11.167	0	0	0	0
-1.9927	-12.932	4.2775	11.19	0	0	0	0
-2.0905	-12.964	4.3054	11.202	0	0	0	0
-2.1874	-13	4.3197	11.195	0	0	0	0
-2.2789	-13.035	4.3127	11.169	0	0	0	0
-2.3618	-13.066	4.2799	11.132	0	0	0	0
-2.4356	-13.092	4.2218	11.104	0	0	0	0
-2.5024	-13.11	4.1426	11.101	0	0	0	0
-2.566	-13.116	4.0466	11.128	-2.5564	-13.105	0	0
-2.6311	-13.107	3.937	11.179	0	0	0	0
-2.7021	-13.083	3.8167	11.237	0	0	0	0
-2.7807	-13.046	3.6902	11.281	0	0	0	0
-2.8654	-13.002	3.5624	11.301	0	0	0	0
-2.9528	-12.954	3.4373	11.299	0	0	0	0
-3.0383	-12.908	3.3184	11.286	0	0	0	0
-3.1179	-12.869	3.2081	11.271	0	0	0	0
-3.1892	-12.841	3.1091	11.258	0	0	0	0
-3.2517	-12.825	3.0235	11.25	0	0	0	0
-3.3069	-12.819	2.9516	11.249	0	0	0	0
-3.3566	-12.819	2.8915	11.259	0	0	0	0
-3.4027	-12.823	2.8404	11.282	0	0	0	0
-3.4462	-12.824	2.7955	11.32	0	0	0	0
-3.4868	-12.821	2.7542	11.369	0	0	0	0
-3.5236	-12.811	2.7138	11.421	0	0	0	0
-3.5562	-12.797	2.6714	11.467	0	0	-3.5163	-12.796
-3.5843	-12.782	2.6251	11.503	0	0	0	0
-3.6087	-12.773	2.5747	11.53	0	0	0	0
-3.6312	-12.773	2.5203	11.552	0	0	0	0
-3.6549	-12.781	2.4628	11.57	0	0	0	0
-3.6827	-12.796	2.4045	11.586	0	0	0	0
-3.7162	-12.813	2.3487	11.602	0	0	0	0
-3.7556	-12.828	2.2993	11.625	0	0	0	0
-3.7999	-12.836	2.2573	11.66	0	0	0	0
-3.8465	-12.833	2.2204	11.707	0	0	0	0
-3.8919	-12.823	2.1849	11.763	0	0	0	0
-3.9334	-12.809	2.1491	11.822	0	0	0	0
-3.9694	-12.797	2.1145	11.883	0	0	0	0
-4.0002	-12.794	2.0849	11.939	0	0	0	0
-4.0274	-12.803	2.0637	11.985	0	0	0	0
-4.0524	-12.825	2.0539	12.016	0	0	0	0
-4.0751	-12.859	2.0576	12.032	0	0	0	0
-4.0923	-12.9	2.0761	12.038	0	0	0	0
-4.0996	-12.942	2.1087	12.035	0	0	0	0
-4.0926	-12.981	2.1527	12.03	0	0	0	0
-4.0682	-13.014	2.2033	12.026	0	0	0	0
-4.0253	-13.04	2.2538	12.031	0	0	0	0
-3.964	-13.055	2.2975	12.05	0	0	0	0
-3.8864	-13.058	2.3302	12.09	0	0	0	0
-3.7965	-13.048	2.351	12.152	0	0	0	0
-3.6993	-13.031	2.3603	12.236	2.3772	12.249	0	0
-3.5991	-13.014	2.3593	12.337	0	0	0	0
-3.4984	-13.004	2.3502	12.445	0	0	0	0
-3.3985	-13.004	2.3371	12.548	0	0	0	0
-3.3015	-13.015	2.3243	12.632	0	0	0	0
-3.2106	-13.035	2.3151	12.69	0	0	0	0
-3.1296	-13.059	2.3114	12.722	0	0	0	0
-3.0605	-13.081	2.3131	12.728	0	0	0	0
-3.0024	-13.097	2.3174	12.71	0	0	0	0
-2.9517	-13.104	2.319	12.676	0	0	0	0
-2.9046	-13.101	2.3115	12.639	0	0	0	0
-2.8571	-13.09	2.2903	12.614	0	0	2.3151	12.504
-2.8056	-13.069	2.2538	12.614	0	0	0	0
-2.7479	-13.041	2.2029	12.647	0	0	0	0
-2.6828	-13.006	2.1402	12.713	0	0	0	0
-2.611	-12.966	2.0694	12.804	0	0	0	0
-2.5343	-12.925	1.9943	12.905	0	0	0	0
-2.4546	-12.89	1.9176	13	0	0	0	0
-2.3739	-12.865	1.8412	13.079	0	0	0	0
-2.2947	-12.854	1.7667	13.138	0	0	0	0
-2.2204	-12.857	1.6971	13.173	0	0	0	0
-2.1552	-12.87	1.6361	13.182	0	0	0	0
-2.1019	-12.886	1.5856	13.171	0	0	0	0
-2.0605	-12.898	1.5455	13.152	0	0	0	0
-2.0292	-12.902	1.5141	13.135	0	0	0	0
-2.0052	-12.893	1.4886	13.129	0	0	0	0
-1.9863	-12.87	1.4645	13.137	0	0	0	0
-1.9712	-12.836	1.4363	13.16	0	0	0	0
-1.9596	-12.795	1.3993	13.193	0	0	0	0
-1.9517	-12.751	1.3515	13.226	0	0	0	0
-1.9486	-12.707	1.2924	13.251	0	0	0	0
-1.9511	-12.667	1.2226	13.261	0	0	0	0
-1.9594	-12.631	1.144	13.258	0	0	0	0
-1.9723	-12.602	1.0607	13.251	0	0	0	0
-1.9889	-12.577	0.97777	13.252	0	0	0	0
-2.0085	-12.558	0.89927	13.266	0	0	0	0
-2.0301	-12.543	0.82839	13.293	0	0	0	0
-2.0525	-12.535	0.76779	13.323	0	0	0	0
-2.0744	-12.537	0.71891	13.35	0	0	0	0
-2.0954	-12.555	0.68213	13.369	0	0	0	0
-2.1157	-12.589	0.65713	13.381	0	0	0	0
-2.1351	-12.639	0.64258	13.385	0	0	0	0
-2.1535	-12.702	0.63611	13.386	0	0	0	0
-2.1716	-12.77	0.63503	13.386	0	0	0	0
-2.191	-12.841	0.63695	13.388	0	0	0	0
-2.2135	-12.914	0.63996	13.397	0	0	0	0
-2.2403	-12.993	0.64254	13.415	0	0	0	0
-2.2712	-13.08	0.6434	13.446	0	0	0	0
-2.3049	-13.171	0.64131	13.491	0	0	0	0
-2.3395	-13.258	0.63512	13.544	0	0	0	0
-2.3737	-13.335	0.62407	13.595	0	0	0	0
-2.4072	-13.397	0.60866	13.635	0	0	0	0
-2.4395	-13.445	0.59091	13.659	0	0	0	0
-2.4699	-13.483	0.57346	13.671	0	0	0	0
-2.4974	-13.514	0.55841	13.675	0	0	0	0
-2.5216	-13.542	0.54698	13.673	0	0	0	0
-2.5435	-13.566	0.53936	13.67	0	0	0	0
-2.564	-13.586	0.535	13.666	0	0	0	0
-2.583	-13.604	0.53298	13.663	0	0	0	0
-2.5985	-13.628	0.53246	13.661	0	0	0	0
-2.6075	-13.661	0.5328	13.661	0	0	0	0
-2.6079	-13.706	0.5337	13.663	0	0	0	0
-2.5997	-13.759	0.53512	13.666	0	0	0	0
-2.5849	-13.812	0.53726	13.671	0	0	0	0
-2.5676	-13.858	0.54041	13.677	0	0	0	0
-2.5516	-13.892	0.54479	13.682	0	0	0	0
-2.5395	-13.915	0.55027	13.683	-2.5222	-13.888	0	0
-2.532	-13.928	0.55622	13.678	0	0	0	0
-2.5289	-13.938	0.56175	13.667	0	0	0	0
-2.5295	-13.948	0.56631	13.656	0	0	0	0
-2.5331	-13.96	0.57	13.649	0	0	0	0
-2.5387	-13.976	0.57338	13.646	0	0	0	0
-2.5453	-13.994	0.57722	13.641	0	0	0	0
-2.5515	-14.012	0.58211	13.629	0	0	0	0
-2.5568	-14.026	0.58818	13.604	0	0	0	0
-2.5607	-14.035	0.59485	13.566	0	0	0	0
-2.5633	-14.037	0.6011	13.517	0	0	0	0
-2.5648	-14.031	0.60596	13.467	0	0	0	0
-2.5648	-14.015	0.60882	13.429	0	0	0	0
-2.563	-13.986	0.6093	13.412	0	0	0	0
-2.5584	-13.946	0.60708	13.412	0	0	0	0
-2.5501	-13.897	0.60184	13.42	0	0	0	0
-2.5377	-13.845	0.59346	13.425	0	0	-2.5594	-13.828
-2.5217	-13.797	0.58223	13.412	0	0	0	0
-2.5035	-13.762	0.56882	13.373	0	0	0	0
-2.4837	-13.745	0.55387	13.31	0	0	0	0
-2.4614	-13.75	0.5377	13.236	0	0	0	0
-2.4347	-13.775	0.52039	13.161	0	0	0	0
-2.4025	-13.816	0.50224	13.093	0	0	0	0
-2.3646	-13.866	0.48412	13.034	0	0	0	0
-2.3229	-13.92	0.46718	12.99	0	0	0	0
-2.2806	-13.972	0.45241	12.968	0	0	0	0
-2.2418	-14.014	0.44046	12.971	0	0	0	0
-2.2106	-14.041	0.43162	12.996	0	0	0	0
-2.1902	-14.053	0.42627	13.032	0	0	0	0
-2.182	-14.049	0.42604	13.066	0	0	0	0
-2.1848	-14.034	0.43505	13.088	0	0	0	0
-2.1956	-14.01	0.46013	13.09	0	0	0	0
-2.2091	-13.979	0.50844	13.07	0	0	0	0
-2.2196	-13.942	0.5832	13.033	0	0	0	0
-2.222	-13.902	0.68113	12.985	0	0	0	0
-2.2125	-13.86	0.79449	12.936	0	0	0	0
-2.1893	-13.82	0.91559	12.894	0	0	0	0
-2.1524	-13.784	1.0395	12.861	0	0	0	0
-2.1033	-13.753	1.1643	12.835	0	0	0	0
-2.0441	-13.722	1.2905	12.815	0	0	0	0
-1.9778	-13.689	1.4214	12.797	0	0	0	0
-1.9077	-13.65	1.5625	12.784	0	0	0	0
-1.837	-13.603	1.7179	12.774	0	0	0	0
-1.7678	-13.551	1.8869	12.77	0	0	0	0
-1.7021	-13.497	2.0648	12.766	0	0	0	0
-1.6412	-13.445	2.2459	12.764	2.2112	12.501	0	0
-1.5869	-13.4	2.4245	12.766	0	0	0	0
-1.5414	-13.364	2.5951	12.775	0	0	0	0
-1.5075	-13.333	2.7532	12.793	0	0	0	0
-1.4866	-13.302	2.8972	12.818	0	0	0	0
-1.4781	-13.263	3.0268	12.848	0	0	0	0
-1.4792	-13.213	3.1409	12.877	0	0	0	0
-1.4868	-13.149	3.2385	12.899	0	0	0	0
-1.4981	-13.075	3.3197	12.911	0	0	0	0
-1.5112	-12.994	3.3854	12.92	0	0	0	0
-1.5259	-12.914	3.4376	12.937	0	0	3.374	12.445
-1.5422	-12.842	3.4782	12.967	0	0	0	0
-1.56	-12.781	3.5092	13.007	0	0	0	0
-1.5786	-12.732	3.5344	13.046	0	0	0	0
-1.5975	-12.694	3.5595	13.074	0	0	0	0
-1.6167	-12.662	3.5902	13.093	0	0	0	0
-1.6355	-12.632	3.6297	13.111	0	0	0	0
-1.6524	-12.602	3.6761	13.134	0	0	0	0
-1.6652	-12.571	3.7232	13.162	0	0	0	0
-1.6728	-12.537	3.7636	13.189	0	0	0	0
-1.6766	-12.503	3.7939	13.211	0	0	0	0
-1.68	-12.465	3.8158	13.224	0	0	0	0
-1.6879	-12.424	3.8341	13.229	0	0	0	0
-1.7059	-12.377	3.8532	13.228	0	0	0	0
-1.7395	-12.324	3.8742	13.226	0	0	0	0
-1.7925	-12.265	3.8951	13.227	0	0	0	0
-1.8656	-12.203	3.9127	13.238	0	0	0	0
-1.9559	-12.142	3.9229	13.265	0	0	0	0
-2.0574	-12.09	3.921	13.315	0	0	0	0
-2.1631	-12.054	3.903	13.39	0	0	0	0
-2.2669	-12.037	3.8667	13.487	0	0	0	0
-2.3645	-12.04	3.8121	13.591	0	0	0	0
-2.4542	-12.058	3.7404	13.681	0	0	0	0
-2.5361	-12.085	3.6546	13.741	0	0	0	0
-2.61	-12.114	3.5604	13.765	0	0	0	0
-2.6758	-12.142	3.4654	13.758	0	0	0	0
-2.7343	-12.163	3.3764	13.735	0	0	0	0
-2.7867	-12.174	3.2985	13.709	0	0	0	0
-2.8345	-12.172	3.2331	13.689	0	0	0	0
-2.8797	-12.151	3.1766	13.68	0	0	0	0
-2.9251	-12.108	3.1208	13.679	0	0	0	0
-2.9741	-12.04	3.0559	13.683	0	0	0	0
-3.0276	-11.947	2.9756	13.688	0	0	0	0
-3.0839	-11.838	2.8787	13.693	0	0	0	0
-3.1393	-11.724	2.768	13.694	0	0	0	0
-3.1902	-11.62	2.6479	13.683	0	0	0	0
-3.2346	-11.53	2.5232	13.655	-3.2187	-11.454	0	0
-3.2717	-11.454	2.398	13.609	0	0	0	0
-3.3015	-11.386	2.2756	13.547	0	0	0	0
-3.3246	-11.325	2.1589	13.467	0	0	0	0
-3.3421	-11.27	2.051	13.37	0	0	0	0
-3.3554	-11.223	1.9555	13.262	0	0	0	0
-3.3656	-11.185	1.8751	13.149	0	0	0	0
-3.3736	-11.156	1.8101	13.045	0	0	0	0
-3.3795	-11.138	1.7577	12.963	0	0	0	0
-3.3835	-11.133	1.7127	12.912	0	0	0	0
-3.386	-11.135	1.6689	12.888	0	0	0	0
-3.3879	-11.139	1.6222	12.883	0	0	0	0
-3.3903	-11.139	1.5716	12.886	0	0	0	0
-3.3932	-11.132	1.5177	12.891	0	0	0	0
-3.3963	-11.122	1.4609	12.897	0	0	0	0
-3.3995	-11.111	1.4017	12.907	0	0	0	0
-3.4024	-11.101	1.3406	12.925	0	0	-3.386	-11.039
-3.405	-11.091	1.2786	12.947	0	0	0	0
-3.4068	-11.081	1.2166	12.968	0	0	0	0
-3.4073	-11.067	1.1565	12.976	0	0	0	0
-3.405	-11.051	1.1004	12.967	0	0	0	0
-3.3984	-11.033	1.0498	12.945	0	0	0	0
-3.3855	-11.017	1.0041	12.919	0	0	0	0
-3.3653	-11.009	0.96214	12.895	0	0	0	0
-3.3385	-11.011	0.92408	12.878	0	0	0	0
-3.3073	-11.023	0.89153	12.869	0	0	0	0
-3.2745	-11.039	0.86583	12.865	0	0	0	0
-3.243	-11.055	0.84694	12.864	0	0	0	0
-3.2158	-11.063	0.83368	12.864	0	0	0	0
-3.1951	-11.064	0.82499	12.86	0	0	0	0
-3.1807	-11.056	0.821	12.85	0	0	0	0
-3.1698	-11.044	0.82368	12.829	0	0	0	0
-3.1577	-11.032	0.83711	12.798	0	0	0	0
-3.1395	-11.021	0.8669	12.755	0	0	0	0
-3.111	-11.017	0.91814	12.707	0	0	0	0
-3.0694	-11.02	0.99227	12.661	0	0	0	0
-3.0148	-11.032	1.0864	12.623	0	0	0	0
-2.9494	-11.052	1.196	12.594	0	0	0	0
-2.8769	-11.078	1.3169	12.573	0	0	0	0
-2.8009	-11.108	1.4466	12.557	0	0	0	0
-2.7244	-11.144	1.5831	12.545	0	0	0	0
-2.6502	-11.187	1.7244	12.537	0	0	0	0
-2.5809	-11.238	1.8686	12.534	0	0	0	0
-2.5179	-11.297	2.0144	12.54	0	0	0	0
-2.4606	-11.362	2.1587	12.558	0	0	0	0
-2.4068	-11.431	2.2961	12.596	0	0	0	0
-2.3551	-11.503	2.4205	12.655	0	0	0	0
-2.3058	-11.573	2.53	12.734	0	0	0	0
-2.2607	-11.638	2.6281	12.821	2.6348	12.964	0	0
-2.2212	-11.693	2.722	12.901	0	0	0	0
-2.1874	-11.737	2.8198	12.965	0	0	0	0
-2.1581	-11.769	2.9274	13.01	0	0	0	0
-2.1309	-11.79	3.0479	13.041	0	0	0	0
-2.1037	-11.803	3.1814	13.062	0	0	3.0859	12.958
-2.075	-11.81	3.3245	13.078	0	0	0	0
-2.0443	-11.812	3.4707	13.089	0	0	0	0
-2.0115	-11.814	3.6137	13.091	0	0	0	0
-1.9772	-11.823	3.7494	13.081	0	0	0	0
-1.9419	-11.844	3.876	13.058	0	0	0	0
-1.9061	-11.88	3.9905	13.03	0	0	0	0
-1.8707	-11.929	4.0896	13.003	0	0	0	0
-1.8377	-11.984	4.1717	12.982	0	0	0	0
-1.8093	-12.035	4.2394	12.966	0	0	0	0
-1.7869	-12.076	4.2979	12.956	0	0	0	0
-1.772	-12.104	4.3507	12.949	0	0	0	0
-1.7661	-12.121	4.3983	12.945	0	0	0	0
-1.7716	-12.129	4.4398	12.941	0	0	0	0
-1.7916	-12.133	4.475	12.939	0	0	0	0
-1.8277	-12.136	4.5058	12.938	0	0	0	0
-1.8792	-12.141	4.5348	12.94	0	0	0	0
-1.9423	-12.149	4.5649	12.946	0	0	0	0
-2.0118	-12.157	4.5988	12.96	0	0	0	0
-2.0827	-12.165	4.6379	12.984	0	0	0	0
-2.1506	-12.171	4.6803	13.017	0	0	0	0
-2.2134	-12.18	4.7204	13.058	0	0	0	0
-2.2711	-12.195	4.7497	13.099	0	0	0	0
-2.3251	-12.215	4.7599	13.128	0	0	0	0
-2.3777	-12.237	4.7452	13.137	-2.3688	-12.216	0	0
-2.4316	-12.255	4.7041	13.122	0	0	0	0
-2.4901	-12.262	4.6391	13.086	0	0	0	0
-2.5554	-12.256	4.5564	13.035	0	0	0	0
-2.6278	-12.237	4.4631	12.981	0	0	0	0
-2.7057	-12.21	4.3649	12.934	0	0	0	0
-2.7851	-12.181	4.2633	12.904	0	0	0	0
-2.8612	-12.155	4.1585	12.901	0	0	0	0
-2.9302	-12.131	4.0514	12.931	0	0	0	0
-2.9906	-12.111	3.9431	12.991	0	0	0	0
-3.0429	-12.1	3.8341	13.067	0	0	0	0
-3.0882	-12.097	3.7251	13.139	0	0	0	0
-3.1274	-12.101	3.6198	13.187	0	0	0	0
-3.1605	-12.105	3.5229	13.198	0	0	0	0
-3.188	-12.102	3.4369	13.179	0	0	0	0
-3.2107	-12.087	3.3609	13.148	0	0	0	0
-3.2301	-12.057	3.2901	13.122	0	0	0	0
-3.2471	-12.013	3.2168	13.109	0	0	0	0
-3.2625	-11.961	3.1342	13.11	0	0	-3.2666	-11.897
-3.2776	-11.905	3.0384	13.114	0	0	0	0
-3.2938	-11.849	2.9281	13.113	0	0	0	0
-3.3127	-11.796	2.8047	13.103	0	0	0	0
-3.3351	-11.751	2.6721	13.084	0	0	0	0
-3.3612	-11.715	2.5364	13.059	0	0	0	0
-3.3905	-11.689	2.4048	13.028	0	0	0	0
-3.4222	-11.673	2.2836	12.99	0	0	0	0
-3.4546	-11.666	2.1769	12.946	0	0	0	0
-3.4855	-11.667	2.0876	12.9	0	0	0	0
-3.5129	-11.679	2.0164	12.859	0	0	0	0
-3.5358	-11.702	1.9605	12.83	0	0	0	0
-3.554	-11.738	1.9138	12.815	0	0	0	0
-3.5683	-11.786	1.8679	12.814	0	0	0	0
-3.5806	-11.839	1.8142	12.827	0	0	0	0
-3.593	-11.889	1.7444	12.853	0	0	0	0
-3.6069	-11.929	1.6531	12.888	0	0	0	0
-3.6205	-11.956	1.5399	12.927	0	0	0	0
-3.6286	-11.973	1.4078	12.96	0	0	0	0
-3.6236	-11.983	1.2611	12.975	0	0	0	0
-3.5985	-11.987	1.104	12.966	0	0	0	0
-3.5492	-11.984	0.94087	12.934	0	0	0	0
-3.4764	-11.972	0.7759	12.887	0	0	0	0
-3.384	-11.952	0.61142	12.834	0	0	0	0
-3.2773	-11.931	0.44893	12.782	0	0	0	0
-3.1619	-11.918	0.29029	12.742	0	0	0	0
-3.0429	-11.921	0.13753	12.723	0	0	0	0
-2.9243	-11.939	-0.007839	12.734	0	0	0	0
-2.8079	-11.971	-0.14558	12.775	-0.10741	12.643	0	0
-2.6953	-12.012	-0.27723	12.84	0	0	0	0
-2.5893	-12.053	-0.40526	12.918	0	0	0	0
-2.4923	-12.091	-0.53082	12.998	0	0	0	0
-2.4047	-12.122	-0.65187	13.069	0	0	0	0
-2.3236	-12.148	-0.7644	13.118	0	0	0	0
-2.2433	-12.17	-0.86593	13.141	0	0	0	0
-2.158	-12.19	-0.95702	13.135	0	0	-0.90892	13.168
-2.0638	-12.207	-1.0398	13.106	0	0	0	0
-1.9596	-12.224	-1.1159	13.064	0	0	0	0
-1.8463	-12.242	-1.1856	13.021	0	0	0	0
-1.7249	-12.264	-1.2481	12.987	0	0	0	0
-1.5965	-12.295	-1.3024	12.968	0	0	0	0
-1.464	-12.336	-1.3485	12.965	0	0	0	0
-1.3327	-12.386	-1.3873	12.981	0	0	0	0
-1.2097	-12.441	-1.4195	13.016	0	0	0	0
-1.1017	-12.496	-1.4455	13.069	0	0	0	0
-1.0134	-12.548	-1.4656	13.135	0	0	0	0
-0.94707	-12.595	-1.4808	13.202	0	0	0	0
-0.90186	-12.636	-1.4925	13.258	0	0	0	0
-0.87449	-12.669	-1.502	13.3	0	0	0	0
-0.8604	-12.693	-1.51	13.335	0	0	0	0
-0.85519	-12.71	-1.5174	13.372	0	0	0	0
-0.85524	-12.72	-1.5244	13.413	0	0	0	0
-0.85787	-12.725	-1.5308	13.455	0	0	0	0
-0.8613	-12.726	-1.5367	13.495	0	0	0	0
-0.86458	-12.725	-1.5426	13.532	0	0	0	0
-0.86728	-12.723	-1.5493	13.566	0	0	0	0
-0.86932	-12.72	-1.5575	13.592	0	0	0	0
-0.87069	-12.719	-1.5672	13.6	0	0	0	0
-0.87138	-12.717	-1.577	13.575	0	0	0	0
-0.87117	-12.717	-1.5849	13.493	0	0	0	0
-0.86966	-12.719	-1.5887	13.335	0	0	0	0
-0.86629	-12.722	-1.5882	13.096	0	0	0	0
