## Supplementary material for "How to control unpredictable others in court-net sports": International match data: n2_3_4.txt

0.18883	-12.287	-2.9515	11.805	0	0	0.19333	-12.239
0.18302	-12.199	-2.9465	11.796	0	0	0	0
0.17478	-12.127	-2.9346	11.762	0	0	0	0
0.1651	-12.073	-2.9167	11.697	0	0	0	0
0.15452	-12.039	-2.8946	11.598	0	0	0	0
0.14312	-12.02	-2.8708	11.469	0	0	0	0
0.13112	-12.012	-2.848	11.328	0	0	0	0
0.11957	-12.014	-2.8287	11.2	0	0	0	0
0.10994	-12.022	-2.8144	11.104	0	0	0	0
0.10272	-12.038	-2.806	11.046	0	0	0	0
0.09666	-12.061	-2.8042	11.02	0	0	0	0
0.089607	-12.093	-2.8095	11.015	0	0	0	0
0.079688	-12.129	-2.8222	11.022	0	0	0	0
0.065568	-12.167	-2.8416	11.033	0	0	0	0
0.046424	-12.2	-2.8651	11.044	-2.8336	11.033	0	0
0.022446	-12.225	-2.8883	11.052	0	0	0	0
-0.00462	-12.245	-2.9059	11.055	0	0	0	0
-0.031923	-12.262	-2.9138	11.054	0	0	0	0
-0.05681	-12.277	-2.91	11.049	0	0	0	0
-0.077826	-12.29	-2.8944	11.041	0	0	0	0
-0.094763	-12.299	-2.8689	11.034	0	0	0	0
-0.10805	-12.304	-2.8377	11.029	0	0	0	0
-0.11811	-12.309	-2.8051	11.028	0	0	0	0
-0.12494	-12.319	-2.7745	11.027	0	0	0	0
-0.12819	-12.34	-2.7466	11.017	0	0	0	0
-0.12762	-12.373	-2.7221	10.995	0	0	0	0
-0.1236	-12.416	-2.7019	10.958	0	0	0	0
-0.1173	-12.464	-2.6878	10.909	0	0	0	0
-0.11052	-12.513	-2.681	10.851	0	0	0	0
-0.10536	-12.559	-2.6814	10.787	0	0	0	0
-0.10346	-12.595	-2.6874	10.72	0	0	0	0
-0.10513	-12.621	-2.6967	10.652	0	0	0	0
-0.10919	-12.636	-2.7065	10.593	0	0	0	0
-0.11379	-12.646	-2.7133	10.553	0	0	-2.7452	10.289
-0.11756	-12.655	-2.7138	10.536	0	0	0	0
-0.11994	-12.668	-2.7052	10.535	0	0	0	0
-0.12115	-12.689	-2.6869	10.543	0	0	0	0
-0.12193	-12.719	-2.6598	10.554	0	0	0	0
-0.12345	-12.758	-2.6259	10.565	0	0	0	0
-0.12705	-12.8	-2.5874	10.576	0	0	0	0
-0.13429	-12.842	-2.5457	10.587	0	0	0	0
-0.14784	-12.878	-2.5019	10.599	0	0	0	0
-0.17228	-12.908	-2.4575	10.611	0	0	0	0
-0.21302	-12.931	-2.4148	10.621	0	0	0	0
-0.27391	-12.946	-2.3754	10.626	0	0	0	0
-0.3552	-12.956	-2.3392	10.622	0	0	0	0
-0.45283	-12.962	-2.3038	10.614	0	0	0	0
-0.55923	-12.969	-2.2653	10.615	0	0	0	0
-0.66508	-12.977	-2.2206	10.637	0	0	0	0
-0.7614	-12.991	-2.168	10.689	0	0	0	0
-0.84232	-13.008	-2.1075	10.775	0	0	0	0
-0.9075	-13.027	-2.0413	10.886	0	0	0	0
-0.96141	-13.046	-1.9731	11.003	0	0	0	0
-1.0105	-13.065	-1.9064	11.105	0	0	0	0
-1.0601	-13.084	-1.8422	11.18	0	0	0	0
-1.1133	-13.108	-1.7796	11.224	0	0	0	0
-1.1708	-13.14	-1.7168	11.242	0	0	0	0
-1.2322	-13.183	-1.6528	11.239	0	0	0	0
-1.2958	-13.243	-1.5873	11.223	0	0	0	0
-1.3595	-13.324	-1.5202	11.203	0	0	0	0
-1.42	-13.425	-1.4525	11.186	-1.4104	-13.321	0	0
-1.4741	-13.538	-1.3856	11.185	0	0	0	0
-1.5191	-13.652	-1.321	11.206	0	0	0	0
-1.5543	-13.752	-1.2591	11.25	0	0	0	0
-1.5809	-13.83	-1.1992	11.308	0	0	0	0
-1.6008	-13.883	-1.1404	11.373	0	0	0	0
-1.6159	-13.912	-1.0825	11.441	0	0	0	0
-1.6275	-13.921	-1.0258	11.507	0	0	0	0
-1.6377	-13.915	-0.97058	11.569	0	0	0	0
-1.6492	-13.902	-0.91603	11.626	0	0	0	0
-1.6659	-13.888	-0.86025	11.682	0	0	-1.6286	-13.805
-1.6908	-13.883	-0.80107	11.743	0	0	0	0
-1.7243	-13.894	-0.73717	11.816	0	0	0	0
-1.7634	-13.929	-0.66866	11.903	0	0	0	0
-1.8028	-13.991	-0.59738	11.995	0	0	0	0
-1.8369	-14.079	-0.52685	12.069	0	0	0	0
-1.8632	-14.184	-0.46145	12.104	0	0	0	0
-1.8837	-14.292	-0.4049	12.098	0	0	0	0
-1.9028	-14.389	-0.35895	12.07	0	0	0	0
-1.9249	-14.463	-0.32238	12.047	0	0	0	0
-1.9521	-14.51	-0.29092	12.044	0	0	0	0
-1.984	-14.529	-0.25827	12.066	0	0	0	0
-2.0177	-14.525	-0.21722	12.11	0	0	0	0
-2.0489	-14.501	-0.16143	12.171	0	0	0	0
-2.0736	-14.46	-0.087681	12.236	0	0	0	0
-2.0886	-14.406	0.003269	12.293	0	0	0	0
-2.0921	-14.341	0.10716	12.335	0	0	0	0
-2.0838	-14.269	0.21712	12.362	0	0	0	0
-2.0649	-14.199	0.32541	12.38	0	0	0	0
-2.0381	-14.138	0.4256	12.395	0	0	0	0
-2.0069	-14.091	0.51384	12.413	0	0	0	0
-1.9742	-14.06	0.5893	12.439	0	0	0	0
-1.9426	-14.042	0.65427	12.473	0.67502	12.289	0	0
-1.9134	-14.032	0.7135	12.51	0	0	0	0
-1.8867	-14.026	0.77239	12.542	0	0	0	0
-1.8616	-14.02	0.83493	12.563	0	0	0	0
-1.8367	-14.014	0.9031	12.571	0	0	0	0
-1.8113	-14.009	0.97743	12.568	0	0	0	0
-1.7862	-14.002	1.0566	12.561	0	0	0	0
-1.7626	-13.99	1.1368	12.555	0	0	0	0
-1.7409	-13.969	1.2123	12.556	0	0	0	0
-1.7198	-13.941	1.2778	12.562	0	0	0	0
-1.6975	-13.906	1.3307	12.57	0	0	0	0
-1.6731	-13.868	1.3716	12.577	0	0	0	0
-1.6474	-13.83	1.4038	12.581	0	0	0	0
-1.623	-13.795	1.4308	12.579	0	0	0	0
-1.6025	-13.762	1.4556	12.57	0	0	0	0
-1.5872	-13.728	1.4815	12.551	0	0	0	0
-1.5768	-13.693	1.5124	12.522	0	0	1.4578	12.5
-1.5703	-13.655	1.5507	12.483	0	0	0	0
-1.5667	-13.619	1.5965	12.434	0	0	0	0
-1.5649	-13.585	1.6484	12.374	0	0	0	0
-1.5637	-13.554	1.7061	12.314	0	0	0	0
-1.5628	-13.524	1.7713	12.271	0	0	0	0
-1.5622	-13.493	1.8447	12.26	0	0	0	0
-1.5629	-13.459	1.9242	12.283	0	0	0	0
-1.5663	-13.425	2.0052	12.331	0	0	0	0
-1.5742	-13.393	2.084	12.389	0	0	0	0
-1.5888	-13.364	2.1588	12.445	0	0	0	0
-1.6118	-13.34	2.2289	12.493	0	0	0	0
-1.6436	-13.323	2.2935	12.533	0	0	0	0
-1.6819	-13.313	2.3517	12.57	0	0	0	0
-1.7224	-13.316	2.4035	12.608	0	0	0	0
-1.7598	-13.332	2.4487	12.65	0	0	0	0
-1.7902	-13.36	2.4855	12.691	0	0	0	0
-1.8116	-13.4	2.5101	12.727	0	0	0	0
-1.8242	-13.449	2.52	12.753	0	0	0	0
-1.8309	-13.504	2.5142	12.766	0	0	0	0
-1.8361	-13.558	2.4937	12.769	0	0	0	0
-1.8439	-13.603	2.4613	12.763	0	0	0	0
-1.8567	-13.634	2.4209	12.755	-1.8424	-13.681	0	0
-1.875	-13.654	2.3762	12.749	0	0	0	0
-1.898	-13.666	2.3291	12.753	0	0	0	0
-1.9239	-13.677	2.2811	12.772	0	0	0	0
-1.9504	-13.689	2.2329	12.801	0	0	0	0
-1.9754	-13.7	2.1863	12.828	0	0	0	0
-1.9971	-13.711	2.144	12.844	0	0	0	0
-2.0137	-13.722	2.1093	12.847	0	0	0	0
-2.025	-13.731	2.0839	12.843	0	0	0	0
-2.032	-13.74	2.067	12.835	0	0	0	0
-2.0364	-13.75	2.0558	12.829	0	0	0	0
-2.0396	-13.766	2.0458	12.827	0	0	0	0
-2.042	-13.788	2.0329	12.828	0	0	0	0
-2.0426	-13.816	2.0132	12.83	0	0	-2.0792	-13.771
-2.0404	-13.848	1.9849	12.829	0	0	0	0
-2.0358	-13.883	1.9477	12.818	0	0	0	0
-2.0308	-13.917	1.9033	12.792	0	0	0	0
-2.0271	-13.948	1.854	12.749	0	0	0	0
-2.0255	-13.971	1.8024	12.697	0	0	0	0
-2.0254	-13.986	1.7503	12.646	0	0	0	0
-2.0262	-13.995	1.6988	12.607	0	0	0	0
-2.0265	-14.001	1.65	12.58	0	0	0	0
-2.025	-14.01	1.6067	12.565	0	0	0	0
-2.0205	-14.027	1.5726	12.559	0	0	0	0
-2.0125	-14.053	1.5492	12.558	0	0	0	0
-2.0021	-14.086	1.5356	12.561	0	0	0	0
-1.9908	-14.126	1.5294	12.566	0	0	0	0
-1.9795	-14.171	1.5278	12.573	0	0	0	0
-1.9683	-14.219	1.5284	12.582	0	0	0	0
-1.9577	-14.271	1.5291	12.593	0	0	0	0
-1.9478	-14.32	1.5284	12.605	0	0	0	0
-1.9385	-14.364	1.5253	12.615	0	0	0	0
-1.9289	-14.399	1.5194	12.619	0	0	0	0
-1.9177	-14.422	1.5112	12.616	0	0	0	0
-1.9022	-14.434	1.5016	12.606	0	0	0	0
-1.8792	-14.433	1.4917	12.596	0	0	0	0
-1.8462	-14.419	1.4827	12.587	0	0	0	0
-1.8025	-14.393	1.4753	12.58	0	0	0	0
-1.7497	-14.36	1.47	12.575	0	0	0	0
-1.6921	-14.323	1.4667	12.573	1.4574	12.502	0	0
-1.6348	-14.288	1.4647	12.572	0	0	0	0
-1.5819	-14.259	1.4635	12.573	0	0	0	0
-1.5353	-14.238	1.4626	12.574	0	0	0	0
-1.4948	-14.223	1.4617	12.576	0	0	0	0
-1.4593	-14.215	1.4608	12.578	0	0	0	0
-1.4271	-14.213	1.4603	12.582	0	0	0	0
-1.3962	-14.216	1.4611	12.585	0	0	0	0
-1.3644	-14.221	1.4644	12.588	0	0	0	0
-1.3299	-14.226	1.472	12.588	0	0	0	0
-1.2925	-14.23	1.4853	12.584	0	0	0	0
-1.2535	-14.233	1.5053	12.571	0	0	1.4564	12.508
-1.2148	-14.237	1.5314	12.546	0	0	0	0
-1.1766	-14.245	1.5598	12.506	0	0	0	0
-1.1379	-14.26	1.5849	12.451	0	0	0	0
-1.0976	-14.28	1.6017	12.387	0	0	0	0
-1.0556	-14.304	1.6093	12.325	0	0	0	0
-1.0136	-14.327	1.61	12.281	0	0	0	0
-0.97451	-14.346	1.6072	12.259	0	0	0	0
-0.94207	-14.357	1.604	12.259	0	0	0	0
-0.92059	-14.357	1.6026	12.274	0	0	0	0
-0.91466	-14.347	1.605	12.301	0	0	0	0
-0.9278	-14.33	1.6126	12.341	0	0	0	0
-0.96177	-14.307	1.6262	12.394	0	0	0	0
-1.0168	-14.284	1.6454	12.457	0	0	0	0
-1.0917	-14.265	1.6679	12.524	0	0	0	0
-1.1825	-14.258	1.6894	12.582	0	0	0	0
-1.2831	-14.268	1.7042	12.617	0	0	0	0
-1.3864	-14.296	1.7067	12.62	0	0	0	0
-1.4857	-14.337	1.6928	12.59	0	0	0	0
-1.576	-14.383	1.6621	12.539	0	0	0	0
-1.6554	-14.423	1.6185	12.48	0	0	0	0
-1.7256	-14.451	1.5676	12.429	0	0	0	0
-1.7903	-14.467	1.514	12.397	0	0	0	0
-1.853	-14.473	1.4607	12.386	-1.8466	-14.432	0	0
-1.9172	-14.474	1.4088	12.386	0	0	0	0
-1.9858	-14.473	1.3582	12.387	0	0	0	0
-2.0612	-14.477	1.3094	12.383	0	0	0	0
-2.1434	-14.491	1.2631	12.373	0	0	0	0
-2.2299	-14.516	1.2203	12.359	0	0	0	0
-2.3163	-14.553	1.1815	12.348	0	0	0	0
-2.3977	-14.598	1.1475	12.344	0	0	0	0
-2.4695	-14.644	1.1196	12.351	0	0	0	0
-2.5282	-14.685	1.0987	12.369	0	0	0	0
-2.5729	-14.713	1.0844	12.4	0	0	0	0
-2.6053	-14.728	1.0753	12.443	0	0	0	0
-2.6287	-14.73	1.0703	12.489	0	0	0	0
-2.6469	-14.723	1.0679	12.532	0	0	0	0
-2.6637	-14.709	1.0661	12.566	0	0	0	0
-2.6813	-14.693	1.0626	12.588	0	0	-2.6754	-14.631
-2.7014	-14.675	1.0564	12.599	0	0	0	0
-2.7251	-14.659	1.048	12.601	0	0	0	0
-2.7536	-14.649	1.0382	12.594	0	0	0	0
-2.7875	-14.644	1.0269	12.58	0	0	0	0
-2.8257	-14.646	1.0129	12.562	0	0	0	0
-2.865	-14.65	0.99461	12.541	0	0	0	0
-2.9006	-14.656	0.97153	12.525	0	0	0	0
-2.9282	-14.665	0.94501	12.52	0	0	0	0
-2.9466	-14.681	0.91851	12.53	0	0	0	0
-2.9581	-14.707	0.89616	12.549	0	0	0	0
-2.9665	-14.742	0.88126	12.565	0	0	0	0
-2.9748	-14.783	0.87636	12.57	0	0	0	0
-2.984	-14.825	0.88386	12.558	0	0	0	0
-2.9939	-14.863	0.90644	12.526	0	0	0	0
-3.0032	-14.895	0.94624	12.477	0	0	0	0
-3.0099	-14.918	1.0036	12.419	0	0	0	0
-3.0116	-14.936	1.0762	12.362	0	0	0	0
-3.0048	-14.951	1.1597	12.325	0	0	0	0
-2.9857	-14.962	1.2492	12.323	0	0	0	0
-2.9502	-14.967	1.3403	12.363	0	0	0	0
-2.8958	-14.961	1.4298	12.438	0	0	0	0
-2.8227	-14.946	1.5158	12.52	0	0	0	0
-2.7334	-14.923	1.5978	12.583	0	0	0	0
-2.6325	-14.896	1.6771	12.61	0	0	0	0
-2.5249	-14.871	1.7564	12.601	0	0	0	0
-2.4155	-14.85	1.8374	12.567	0	0	0	0
-2.3079	-14.834	1.9193	12.525	0	0	0	0
-2.2061	-14.823	2.0001	12.49	2.0368	12.23	0	0
-2.1125	-14.814	2.0785	12.473	0	0	0	0
-2.0271	-14.803	2.1546	12.478	0	0	0	0
-1.9479	-14.79	2.2285	12.499	0	0	0	0
-1.8736	-14.774	2.2984	12.53	0	0	0	0
-1.8045	-14.757	2.361	12.559	0	0	0	0
-1.7414	-14.74	2.4116	12.578	0	0	0	0
-1.6849	-14.726	2.4469	12.582	0	0	0	0
-1.6355	-14.715	2.4673	12.574	0	0	0	0
-1.5936	-14.704	2.4776	12.561	0	0	0	0
-1.5586	-14.693	2.4844	12.546	0	0	0	0
-1.5285	-14.68	2.4935	12.532	0	0	0	0
-1.5005	-14.666	2.5084	12.517	0	0	0	0
-1.4706	-14.651	2.5302	12.503	0	0	0	0
-1.4358	-14.635	2.5577	12.49	0	0	2.5546	12.45
-1.3946	-14.62	2.5886	12.48	0	0	0	0
-1.3482	-14.609	2.6206	12.477	0	0	0	0
-1.2994	-14.601	2.6517	12.482	0	0	0	0
-1.2517	-14.598	2.6812	12.492	0	0	0	0
-1.2086	-14.598	2.7092	12.503	0	0	0	0
-1.173	-14.602	2.7354	12.511	0	0	0	0
-1.1457	-14.607	2.7581	12.512	0	0	0	0
-1.125	-14.612	2.7759	12.505	0	0	0	0
-1.1069	-14.615	2.7885	12.487	0	0	0	0
-1.0854	-14.615	2.798	12.457	0	0	0	0
-1.0538	-14.613	2.8071	12.417	0	0	0	0
-1.007	-14.612	2.8182	12.372	0	0	0	0
-0.94222	-14.615	2.832	12.328	0	0	0	0
-0.85922	-14.621	2.8469	12.291	0	0	0	0
-0.75957	-14.633	2.8595	12.259	0	0	0	0
-0.6459	-14.648	2.8661	12.229	0	0	0	0
-0.52231	-14.665	2.8627	12.196	0	0	0	0
-0.3955	-14.679	2.8454	12.161	0	0	0	0
-0.27342	-14.689	2.8103	12.125	0	0	0	0
-0.16177	-14.692	2.7555	12.098	0	0	0	0
-0.062021	-14.691	2.6818	12.093	0	0	0	0
0.027038	-14.687	2.5926	12.114	0	0	0	0
0.10649	-14.683	2.4931	12.155	0	0	0	0
0.17624	-14.679	2.3894	12.202	0	0	0	0
0.23607	-14.673	2.2877	12.242	0.24963	-14.617	0	0
0.28686	-14.665	2.1917	12.268	0	0	0	0
0.33043	-14.655	2.1023	12.277	0	0	0	0
0.36901	-14.643	2.0185	12.267	0	0	0	0
0.40465	-14.632	1.9392	12.238	0	0	0	0
0.43887	-14.621	1.8645	12.195	0	0	0	0
0.47252	-14.611	1.7947	12.145	0	0	0	0
0.50604	-14.599	1.7298	12.098	0	0	0	0
0.5401	-14.581	1.6686	12.063	0	0	0	0
0.5758	-14.557	1.6083	12.048	0	0	0	0
0.61391	-14.531	1.5463	12.058	0	0	0.61522	-14.484
0.65431	-14.512	1.481	12.099	0	0	0	0
0.6968	-14.508	1.4119	12.176	0	0	0	0
0.7419	-14.524	1.3397	12.284	0	0	0	0
0.79037	-14.56	1.2661	12.402	0	0	0	0
0.84227	-14.614	1.1934	12.5	0	0	0	0
0.89682	-14.684	1.1237	12.552	0	0	0	0
0.95225	-14.766	1.0597	12.551	0	0	0	0
1.0058	-14.856	1.0039	12.514	0	0	0	0
1.0547	-14.953	0.95787	12.463	0	0	0	0
1.0972	-15.05	0.92059	12.414	0	0	0	0
1.1332	-15.146	0.88985	12.375	0	0	0	0
1.1627	-15.234	0.86289	12.35	0	0	0	0
1.1867	-15.303	0.83657	12.338	0	0	0	0
1.2074	-15.344	0.80784	12.339	0	0	0	0
1.2266	-15.349	0.77469	12.353	0	0	0	0
1.2443	-15.323	0.73704	12.382	0	0	0	0
1.2581	-15.273	0.69697	12.425	0	0	0	0
1.2637	-15.216	0.65864	12.479	0	0	0	0
1.2571	-15.163	0.6272	12.538	0	0	0	0
1.2357	-15.123	0.60693	12.59	0	0	0	0
1.199	-15.095	0.59984	12.626	0	0	0	0
1.1484	-15.075	0.60545	12.637	0	0	0	0
1.0872	-15.058	0.62121	12.615	0	0	0	0
1.0201	-15.036	0.64297	12.559	0	0	0	0
0.95236	-15.009	0.66558	12.473	0	0	0	0
0.88804	-14.974	0.68356	12.373	0.74972	12.057	0	0
0.82839	-14.931	0.69231	12.274	0	0	0	0
0.77294	-14.877	0.68939	12.181	0	0	0	0
0.7209	-14.81	0.67501	12.09	0	0	0	0
0.67182	-14.733	0.65174	11.991	0	0	0	0
0.62553	-14.653	0.62406	11.873	0	0	0	0
0.5817	-14.574	0.59752	11.737	0	0	0	0
0.53913	-14.498	0.57742	11.593	0	0	0	0
0.49593	-14.427	0.56749	11.455	0	0	0	0
0.4505	-14.363	0.56945	11.335	0	0	0	0
0.4019	-14.307	0.5833	11.238	0	0	0.5542	11.089
0.34913	-14.263	0.60753	11.164	0	0	0	0
0.29142	-14.23	0.63945	11.112	0	0	0	0
0.22993	-14.205	0.67539	11.076	0	0	0	0
0.16792	-14.183	0.71046	11.049	0	0	0	0
0.10871	-14.159	0.73952	11.016	0	0	0	0
0.053833	-14.126	0.75949	10.968	0	0	0	0
0.003526	-14.083	0.77044	10.902	0	0	0	0
-0.042294	-14.025	0.77466	10.825	0	0	0	0
-0.084106	-13.955	0.77508	10.752	0	0	0	0
-0.12375	-13.873	0.77387	10.692	0	0	0	0
-0.16455	-13.78	0.77173	10.653	0	0	0	0
-0.20987	-13.677	0.76774	10.635	0	0	0	0
-0.26089	-13.569	0.75963	10.638	0	0	0	0
-0.31513	-13.461	0.74413	10.662	0	0	0	0
-0.36723	-13.357	0.71776	10.707	0	0	0	0
-0.41175	-13.254	0.67803	10.773	0	0	0	0
-0.44588	-13.149	0.62462	10.854	0	0	0	0
-0.47028	-13.041	0.56008	10.94	0	0	0	0
-0.48849	-12.932	0.48987	11.019	0	0	0	0
-0.50478	-12.825	0.42096	11.08	0	0	0	0
-0.52124	-12.725	0.35911	11.119	0	0	0	0
-0.53609	-12.63	0.30685	11.132	0	0	0	0
-0.54424	-12.539	0.26354	11.122	0	0	0	0
-0.53887	-12.448	0.22605	11.092	0	0	0	0
-0.51379	-12.356	0.18954	11.048	0	0	0	0
-0.46558	-12.259	0.14899	11.002	0	0	0	0
-0.39458	-12.158	0.10087	10.967	0	0	0	0
-0.30468	-12.053	0.043614	10.953	0	0	0	0
-0.20294	-11.947	-0.022635	10.968	0	0	0	0
-0.098216	-11.838	-0.09624	11.017	0	0	0	0
0.00171	-11.733	-0.17394	11.098	0	0	0	0
0.092356	-11.638	-0.25072	11.203	0	0	0	0
0.17254	-11.559	-0.32038	11.319	0	0	0	0
0.24304	-11.503	-0.37711	11.432	0	0	0	0
0.30513	-11.468	-0.41737	11.539	0	0	0	0
0.35971	-11.452	-0.44094	11.64	0	0	0	0
0.40727	-11.449	-0.45017	11.726	0	0	0	0
0.44822	-11.454	-0.4486	11.789	0	0	0	0
0.48302	-11.464	-0.43983	11.82	0.48642	-11.412	0	0
0.51211	-11.473	-0.42679	11.821	0	0	0	0
0.53598	-11.479	-0.41171	11.802	0	0	0	0
0.55527	-11.478	-0.39667	11.778	0	0	0	0
0.57128	-11.466	-0.38396	11.769	0	0	0	0
0.58615	-11.439	-0.3758	11.79	0	0	0	0
0.60251	-11.395	-0.37367	11.849	0	0	0	0
0.62278	-11.333	-0.37721	11.942	0	0	0	0
0.64871	-11.257	-0.38377	12.057	0	0	0	0
0.68095	-11.17	-0.38922	12.174	0	0	0	0
0.7184	-11.076	-0.38969	12.271	0	0	0	0
0.75785	-10.982	-0.38318	12.336	0	0	0.78116	-10.882
0.79494	-10.892	-0.37049	12.363	0	0	0	0
0.82625	-10.813	-0.35445	12.357	0	0	0	0
0.85046	-10.751	-0.33798	12.326	0	0	0	0
0.86829	-10.711	-0.32303	12.282	0	0	0	0
0.88184	-10.695	-0.31051	12.236	0	0	0	0
0.89386	-10.7	-0.30027	12.198	0	0	0	0
0.90673	-10.72	-0.29127	12.171	0	0	0	0
0.9215	-10.746	-0.28228	12.155	0	0	0	0
0.9375	-10.768	-0.27259	12.146	0	0	0	0
0.95274	-10.779	-0.26277	12.142	0	0	0	0
0.96506	-10.778	-0.25537	12.141	0	0	0	0
0.97339	-10.768	-0.25534	12.14	0	0	0	0
0.97845	-10.759	-0.26901	12.139	0	0	0	0
0.98206	-10.759	-0.30188	12.139	0	0	0	0
0.98579	-10.773	-0.35649	12.138	0	0	0	0
0.99012	-10.797	-0.43177	12.132	0	0	0	0
0.99431	-10.828	-0.52445	12.114	0	0	0	0
0.99704	-10.859	-0.63135	12.078	0	0	0	0
0.99763	-10.89	-0.75052	12.028	0	0	0	0
0.99611	-10.922	-0.87999	11.973	0	0	0	0
0.99244	-10.96	-1.0162	11.925	0	0	0	0
0.98586	-11.011	-1.1545	11.891	0	0	0	0
0.97506	-11.079	-1.2906	11.879	0	0	0	0
0.95873	-11.167	-1.4216	11.893	0	0	0	0
0.93628	-11.273	-1.5467	11.932	0	0	0	0
0.90812	-11.392	-1.6656	11.983	0	0	0	0
0.87515	-11.519	-1.7775	12.036	-1.7758	12.151	0	0
0.83794	-11.648	-1.8816	12.078	0	0	0	0
0.79697	-11.77	-1.977	12.105	0	0	0	0
0.75391	-11.876	-2.0635	12.113	0	0	0	0
0.71219	-11.958	-2.1417	12.107	0	0	0	0
0.67596	-12.014	-2.2122	12.097	0	0	0	0
0.64845	-12.049	-2.2756	12.101	0	0	0	0
0.63136	-12.077	-2.3325	12.131	0	0	0	0
0.62479	-12.11	-2.3835	12.194	0	0	0	0
0.62727	-12.157	-2.4292	12.284	0	0	0	0
0.63577	-12.219	-2.4706	12.39	0	0	-2.4489	12.193
0.64664	-12.295	-2.5089	12.488	0	0	0	0
0.65733	-12.38	-2.5458	12.561	0	0	0	0
0.66723	-12.471	-2.5831	12.598	0	0	0	0
0.67662	-12.565	-2.621	12.604	0	0	0	0
0.68522	-12.658	-2.6585	12.591	0	0	0	0
0.69157	-12.747	-2.6936	12.571	0	0	0	0
0.6938	-12.824	-2.7251	12.552	0	0	0	0
0.69114	-12.887	-2.7527	12.537	0	0	0	0
0.68484	-12.934	-2.7758	12.527	0	0	0	0
0.67798	-12.964	-2.7929	12.521	0	0	0	0
0.67487	-12.981	-2.8033	12.519	0	0	0	0
0.68003	-12.987	-2.8076	12.518	0	0	0	0
0.69687	-12.986	-2.8074	12.519	0	0	0	0
0.72651	-12.983	-2.8048	12.52	0	0	0	0
0.76812	-12.978	-2.8021	12.521	0	0	0	0
0.82076	-12.977	-2.8005	12.523	0	0	0	0
0.8843	-12.982	-2.7984	12.524	0	0	0	0
0.95832	-12.996	-2.7906	12.526	0	0	0	0
1.0406	-13.021	-2.7695	12.526	0	0	0	0
1.1267	-13.054	-2.7289	12.526	0	0	0	0
1.2109	-13.094	-2.667	12.524	0	0	0	0
1.2878	-13.138	-2.5866	12.52	0	0	0	0
1.3538	-13.186	-2.4928	12.511	0	0	0	0
1.4075	-13.232	-2.3904	12.495	0	0	0	0
1.4492	-13.273	-2.2817	12.472	0	0	0	0
1.4794	-13.307	-2.1683	12.44	1.4719	-13.261	0	0
1.499	-13.331	-2.0519	12.4	0	0	0	0
1.5095	-13.346	-1.9359	12.357	0	0	0	0
1.5132	-13.353	-1.8258	12.317	0	0	0	0
1.5129	-13.353	-1.7282	12.282	0	0	0	0
1.5116	-13.348	-1.6478	12.256	0	0	0	0
1.5122	-13.338	-1.5857	12.242	0	0	0	0
1.5175	-13.323	-1.5381	12.245	0	0	0	0
1.5301	-13.302	-1.4983	12.269	0	0	0	0
1.5521	-13.273	-1.4597	12.308	0	0	0	0
1.5841	-13.232	-1.4172	12.352	0	0	0	0
1.6252	-13.179	-1.3677	12.39	0	0	1.6069	-13.17
1.6725	-13.115	-1.3099	12.419	0	0	0	0
1.723	-13.045	-1.2451	12.441	0	0	0	0
1.7749	-12.977	-1.1768	12.461	0	0	0	0
1.8274	-12.92	-1.1104	12.483	0	0	0	0
1.8792	-12.878	-1.0511	12.513	0	0	0	0
1.9281	-12.857	-1.0028	12.551	0	0	0	0
1.9711	-12.854	-0.96717	12.593	0	0	0	0
2.0061	-12.863	-0.94302	12.632	0	0	0	0
2.0325	-12.874	-0.92647	12.663	0	0	0	0
2.0515	-12.884	-0.91197	12.683	0	0	0	0
2.0648	-12.888	-0.8937	12.693	0	0	0	0
2.0739	-12.884	-0.86694	12.693	0	0	0	0
2.0788	-12.872	-0.82937	12.686	0	0	0	0
2.0779	-12.854	-0.7816	12.671	0	0	0	0
2.0681	-12.832	-0.72634	12.651	0	0	0	0
2.0453	-12.811	-0.66713	12.626	0	0	0	0
2.0055	-12.792	-0.60743	12.601	0	0	0	0
1.9463	-12.778	-0.5508	12.584	0	0	0	0
1.8677	-12.771	-0.50077	12.581	0	0	0	0
1.7728	-12.771	-0.4596	12.59	-0.40862	12.604	0	0
1.667	-12.78	-0.42713	12.607	0	0	0	0
1.5562	-12.798	-0.40084	12.624	0	0	0	0
1.4452	-12.823	-0.3771	12.636	0	0	0	0
1.337	-12.854	-0.35292	12.645	0	0	0	0
1.2332	-12.887	-0.32697	12.652	0	0	0	0
1.134	-12.921	-0.2991	12.659	0	0	0	0
1.0384	-12.952	-0.26963	12.67	0	0	0	0
0.94522	-12.977	-0.23927	12.69	0	0	0	0
0.85486	-12.997	-0.2098	12.721	0	0	0	0
0.77038	-13.012	-0.18397	12.761	0	0	0	0
0.69649	-13.025	-0.16426	12.805	0	0	0	0
0.63723	-13.036	-0.15157	12.846	0	0	0	0
0.59385	-13.043	-0.14517	12.879	0	0	0	0
0.56404	-13.043	-0.14352	12.901	0	0	0	0
0.543	-13.035	-0.14484	12.913	0	0	0	0
0.52542	-13.021	-0.14734	12.917	0	0	0	0
0.50682	-12.999	-0.14916	12.914	0	0	0	0
0.48396	-12.969	-0.14827	12.906	0	0	0	0
0.45482	-12.934	-0.14236	12.894	0	0	-0.14036	12.843
0.41843	-12.896	-0.12906	12.879	0	0	0	0
0.37472	-12.862	-0.10647	12.862	0	0	0	0
0.32459	-12.838	-0.0739	12.847	0	0	0	0
0.27016	-12.827	-0.032119	12.836	0	0	0	0
0.21441	-12.828	0.016882	12.828	0	0	0	0
0.16004	-12.84	0.069517	12.818	0	0	0	0
0.10874	-12.855	0.12059	12.805	0	0	0	0
0.061804	-12.871	0.16529	12.784	0	0	0	0
0.021103	-12.883	0.20137	12.752	0	0	0	0
-0.011139	-12.892	0.22908	12.713	0	0	0	0
-0.033536	-12.896	0.24969	12.677	0	0	0	0
-0.045899	-12.897	0.26455	12.652	0	0	0	0
-0.04838	-12.895	0.27498	12.645	0	0	0	0
-0.040569	-12.89	0.28279	12.66	0	0	0	0
-0.021323	-12.881	0.29033	12.699	0	0	0	0
0.010499	-12.869	0.29965	12.76	0	0	0	0
0.054795	-12.854	0.31149	12.838	0	0	0	0
0.10979	-12.839	0.32511	12.921	0	0	0	0
0.17247	-12.824	0.33899	12.999	0	0	0	0
0.23864	-12.812	0.35154	13.062	0	0	0	0
0.30331	-12.804	0.36149	13.105	0	0	0	0
0.36254	-12.801	0.36814	13.13	0	0	0	0
0.41486	-12.805	0.3712	13.144	0	0	0	0
0.46079	-12.815	0.37048	13.153	0	0	0	0
0.50114	-12.832	0.36567	13.165	0	0	0	0
0.53596	-12.854	0.35638	13.184	0	0	0	0
0.56502	-12.878	0.34257	13.216	0.57424	-12.868	0	0
0.58874	-12.901	0.32523	13.26	0	0	0	0
0.60838	-12.919	0.30696	13.311	0	0	0	0
0.6254	-12.932	0.29109	13.363	0	0	0	0
0.64074	-12.941	0.27986	13.407	0	0	0	0
0.65468	-12.946	0.27348	13.44	0	0	0	0
0.66717	-12.949	0.2705	13.458	0	0	0	0
0.6784	-12.949	0.26847	13.458	0	0	0	0
0.68949	-12.946	0.26498	13.437	0	0	0	0
0.70251	-12.938	0.25869	13.397	0	0	0	0
0.71979	-12.922	0.2495	13.345	0	0	0	0
0.74293	-12.897	0.23764	13.288	0	0	0	0
0.77223	-12.863	0.2227	13.233	0	0	0.75542	-12.878
0.80656	-12.824	0.20384	13.182	0	0	0	0
0.84349	-12.784	0.18091	13.131	0	0	0	0
0.88002	-12.752	0.15543	13.074	0	0	0	0
0.91328	-12.728	0.1303	13.007	0	0	0	0
0.94086	-12.715	0.10848	12.929	0	0	0	0
0.96107	-12.71	0.092087	12.848	0	0	0	0
0.97346	-12.711	0.081905	12.772	0	0	0	0
0.97871	-12.716	0.077162	12.709	0	0	0	0
0.97799	-12.724	0.075638	12.661	0	0	0	0
0.97248	-12.732	0.074042	12.628	0	0	0	0
0.96322	-12.738	0.068279	12.605	0	0	0	0
0.95084	-12.74	0.053741	12.59	0	0	0	0
0.93521	-12.737	0.025767	12.581	0	0	0	0
0.91538	-12.729	-0.019843	12.582	0	0	0	0
0.89019	-12.72	-0.086415	12.592	0	0	0	0
0.85896	-12.713	-0.17566	12.611	0	0	0	0
0.82196	-12.71	-0.28661	12.637	0	0	0	0
0.77989	-12.713	-0.41591	12.669	0	0	0	0
0.73371	-12.722	-0.55933	12.707	0	0	0	0
0.68524	-12.739	-0.71164	12.751	0	0	0	0
0.63747	-12.762	-0.86595	12.799	0	0	0	0
0.59341	-12.788	-1.0153	12.842	0	0	0	0
0.55453	-12.816	-1.1546	12.871	0	0	0	0
0.5206	-12.848	-1.2814	12.878	0	0	0	0
0.49112	-12.881	-1.3946	12.861	-1.3773	12.905	0	0
0.46632	-12.916	-1.4946	12.826	0	0	0	0
0.44664	-12.949	-1.5825	12.78	0	0	0	0
0.43202	-12.978	-1.6594	12.73	0	0	0	0
0.42166	-13.001	-1.7251	12.676	0	0	0	0
0.41423	-13.02	-1.7782	12.622	0	0	0	0
0.40811	-13.037	-1.8174	12.57	0	0	0	0
0.40174	-13.055	-1.8436	12.528	0	0	0	0
0.39409	-13.079	-1.8593	12.5	0	0	0	0
0.38514	-13.11	-1.8688	12.488	0	0	0	0
0.37586	-13.148	-1.8772	12.491	0	0	0	0
0.36757	-13.191	-1.889	12.508	0	0	-1.8636	12.424
0.36088	-13.233	-1.9077	12.535	0	0	0	0
0.35539	-13.272	-1.9346	12.567	0	0	0	0
0.35009	-13.306	-1.9678	12.593	0	0	0	0
0.34378	-13.334	-2.0027	12.605	0	0	0	0
0.33525	-13.355	-2.0341	12.598	0	0	0	0
0.32346	-13.369	-2.0587	12.577	0	0	0	0
0.30778	-13.378	-2.0761	12.552	0	0	0	0
0.28796	-13.385	-2.0878	12.533	0	0	0	0
0.26311	-13.396	-2.0959	12.526	0	0	0	0
0.23075	-13.412	-2.1029	12.533	0	0	0	0
0.18737	-13.437	-2.1113	12.552	0	0	0	0
0.13044	-13.47	-2.1228	12.579	0	0	0	0
0.06048	-13.511	-2.1366	12.604	0	0	0	0
-0.018295	-13.557	-2.149	12.616	0	0	0	0
-0.09944	-13.604	-2.1543	12.612	0	0	0	0
-0.1762	-13.647	-2.1465	12.595	0	0	0	0
-0.24356	-13.684	-2.1211	12.573	0	0	0	0
-0.30021	-13.714	-2.0768	12.553	0	0	0	0
-0.34837	-13.738	-2.016	12.536	0	0	0	0
-0.39137	-13.761	-1.9426	12.52	0	0	0	0
-0.43156	-13.785	-1.8592	12.496	0	0	0	0
-0.46964	-13.814	-1.7664	12.454	0	0	0	0
-0.50513	-13.845	-1.6653	12.384	0	0	0	0
-0.53713	-13.877	-1.5592	12.286	0	0	0	0
-0.56502	-13.908	-1.4532	12.175	0	0	0	0
-0.58881	-13.939	-1.3523	12.078	0	0	0	0
-0.60929	-13.968	-1.2586	12.014	0	0	0	0
-0.62852	-13.994	-1.1719	11.99	-0.6494	-13.943	0	0
-0.6502	-14.018	-1.0913	12.006	0	0	0	0
-0.67909	-14.041	-1.0167	12.056	0	0	0	0
-0.71914	-14.064	-0.94752	12.13	0	0	0	0
-0.7714	-14.088	-0.88258	12.207	0	0	0	0
-0.8337	-14.115	-0.8197	12.266	0	0	0	0
-0.90209	-14.144	-0.75623	12.291	0	0	0	0
-0.97205	-14.172	-0.6898	12.277	0	0	0	0
-1.0391	-14.199	-0.61905	12.23	0	0	0	0
-1.0992	-14.224	-0.54417	12.165	0	0	0	0
-1.1495	-14.245	-0.4672	12.096	0	0	0	0
-1.1895	-14.262	-0.39213	12.039	0	0	0	0
-1.2209	-14.273	-0.3234	12.009	0	0	0	0
-1.247	-14.28	-0.26332	12.014	0	0	0	0
-1.2703	-14.285	-0.21144	12.057	0	0	0	0
-1.2926	-14.288	-0.16578	12.136	0	0	0	0
-1.3154	-14.29	-0.12381	12.248	0	0	0	0
-1.3399	-14.289	-0.083252	12.39	0	0	-1.3282	-14.321
-1.3675	-14.286	-0.042561	12.548	0	0	0	0
-1.3994	-14.283	-0.000722	12.695	0	0	0	0
-1.436	-14.283	0.042627	12.795	0	0	0	0
-1.4775	-14.292	0.087038	12.829	0	0	0	0
-1.5236	-14.31	0.13194	12.797	0	0	0	0
-1.5731	-14.339	0.17725	12.72	0	0	0	0
-1.6239	-14.375	0.22262	12.622	0	0	0	0
-1.6733	-14.416	0.26585	12.527	0	0	0	0
-1.7183	-14.456	0.30249	12.449	0	0	0	0
-1.7557	-14.49	0.3274	12.394	0	0	0	0
-1.7831	-14.515	0.33761	12.361	0	0	0	0
-1.8001	-14.528	0.33448	12.347	0	0	0	0
-1.8087	-14.53	0.3242	12.347	0	0	0	0
-1.8124	-14.523	0.31644	12.36	0	0	0	0
-1.8148	-14.51	0.32196	12.383	0	0	0	0
-1.8189	-14.492	0.35065	12.413	0	0	0	0
-1.8258	-14.473	0.40954	12.442	0	0	0	0
-1.8352	-14.452	0.50003	12.461	0	0	0	0
-1.8453	-14.433	0.61685	12.464	0	0	0	0
-1.854	-14.417	0.75073	12.442	0	0	0	0
-1.8595	-14.404	0.89238	12.396	0	0	0	0
-1.8605	-14.39	1.0354	12.336	0	0	0	0
-1.8565	-14.372	1.1779	12.276	0	0	0	0
-1.8476	-14.348	1.3225	12.229	0	0	0	0
-1.8347	-14.313	1.4739	12.203	0	0	0	0
-1.82	-14.267	1.6345	12.197	0	0	0	0
-1.8061	-14.21	1.8024	12.202	0	0	0	0
-1.7943	-14.142	1.9716	12.204	0	0	0	0
-1.7836	-14.066	2.1362	12.191	2.1734	12.247	0	0
-1.7715	-13.989	2.2941	12.158	0	0	0	0
-1.7565	-13.913	2.447	12.107	0	0	0	0
-1.7395	-13.842	2.597	12.043	0	0	0	0
-1.7232	-13.778	2.7438	11.974	0	0	0	0
-1.7103	-13.722	2.8844	11.904	0	0	0	0
-1.7028	-13.671	3.0156	11.842	0	0	0	0
-1.7015	-13.623	3.136	11.797	0	0	0	0
-1.706	-13.575	3.2466	11.775	0	0	0	0
-1.7147	-13.525	3.3488	11.779	0	0	0	0
-1.7261	-13.471	3.4427	11.807	0	0	3.4407	11.686
-1.739	-13.413	3.5278	11.856	0	0	0	0
-1.7527	-13.35	3.6043	11.919	0	0	0	0
-1.7668	-13.285	3.6726	11.994	0	0	0	0
-1.7809	-13.219	3.7328	12.08	0	0	0	0
-1.7945	-13.154	3.7849	12.175	0	0	0	0
-1.8068	-13.088	3.8296	12.273	0	0	0	0
-1.8175	-13.022	3.8685	12.367	0	0	0	0
-1.8269	-12.953	3.9029	12.448	0	0	0	0
-1.836	-12.876	3.9343	12.511	0	0	0	0
-1.846	-12.788	3.9634	12.551	0	0	0	0
-1.8574	-12.691	3.9904	12.568	0	0	0	0
-1.8704	-12.592	4.0156	12.567	0	0	0	0
-1.8849	-12.499	4.0394	12.557	0	0	0	0
-1.9019	-12.416	4.0627	12.547	0	0	0	0
-1.9234	-12.34	4.0857	12.536	0	0	0	0
-1.9522	-12.267	4.1073	12.52	0	0	0	0
-1.9901	-12.194	4.1243	12.493	0	0	0	0
-2.037	-12.117	4.133	12.457	0	0	0	0
-2.0911	-12.036	4.1298	12.424	0	0	0	0
-2.1495	-11.953	4.1118	12.405	0	0	0	0
-2.2095	-11.867	4.077	12.405	0	0	0	0
-2.2674	-11.779	4.0248	12.422	0	0	0	0
-2.32	-11.69	3.9565	12.449	0	0	0	0
-2.3645	-11.602	3.8759	12.475	0	0	0	0
-2.4008	-11.516	3.7892	12.497	0	0	0	0
-2.4302	-11.439	3.703	12.516	0	0	0	0
-2.4545	-11.375	3.6231	12.536	0	0	0	0
-2.4749	-11.328	3.552	12.561	0	0	0	0
-2.4915	-11.3	3.489	12.586	0	0	0	0
-2.5044	-11.289	3.4311	12.607	0	0	0	0
-2.5146	-11.29	3.3742	12.617	0	0	0	0
-2.5244	-11.298	3.3141	12.618	0	0	0	0
-2.5365	-11.31	3.2461	12.614	0	0	0	0
-2.5533	-11.317	3.1649	12.604	0	0	0	0
-2.5763	-11.318	3.0662	12.596	0	0	0	0
-2.6059	-11.309	2.9488	12.595	0	0	0	0
-2.6415	-11.292	2.816	12.611	-1.5067	-6.5264	0	0
-2.6811	-11.269	2.6743	12.643	0	0	0	0
-2.7218	-11.248	2.5305	12.684	0	0	0	0
-2.7604	-11.234	2.3905	12.723	0	0	0	0
-2.7941	-11.233	2.2597	12.753	0	0	0	0
-2.8212	-11.243	2.1423	12.766	0	0	0	0
-2.8409	-11.26	2.0407	12.764	0	0	0	0
-2.8535	-11.28	1.9551	12.748	0	0	0	0
-2.8599	-11.297	1.8838	12.723	0	0	0	0
-2.8621	-11.306	1.8243	12.702	0	0	0	0
-2.8616	-11.304	1.7741	12.693	0	0	0	0
-2.8598	-11.297	1.7298	12.703	0	0	0	0
-2.8576	-11.288	1.6868	12.727	0	0	0	0
-2.8554	-11.283	1.6407	12.758	0	0	0	0
-2.8534	-11.283	1.5879	12.787	0	0	0	0
-2.8517	-11.289	1.5267	12.81	0	0	0	0
-2.8503	-11.299	1.4565	12.827	0	0	-1.6371	-6.6276
-2.85	-11.311	1.3784	12.838	0	0	0	0
-2.8515	-11.325	1.2957	12.845	0	0	0	0
-2.855	-11.344	1.2126	12.849	0	0	0	0
-2.8587	-11.374	1.1324	12.852	0	0	0	0
-2.8599	-11.416	1.0567	12.855	0	0	0	0
-2.857	-11.467	0.98662	12.857	0	0	0	0
-2.85	-11.521	0.92428	12.86	0	0	0	0
-2.8415	-11.568	0.87339	12.862	0	0	0	0
-2.8351	-11.601	0.83593	12.865	0	0	0	0
-2.8338	-11.617	0.80959	12.867	0	0	0	0
-2.8385	-11.621	0.7879	12.868	0	0	0	0
-2.849	-11.616	0.76207	12.868	0	0	0	0
-2.864	-11.609	0.72305	12.865	0	0	0	0
-2.8822	-11.6	0.66335	12.858	0	0	0	0
-2.901	-11.59	0.57845	12.847	0	0	0	0
-2.9167	-11.58	0.46776	12.83	0	0	0	0
-2.9237	-11.569	0.33503	12.811	0	0	0	0
-2.916	-11.559	0.18723	12.794	0	0	0	0
-2.8886	-11.549	0.031698	12.782	0	0	0	0
-2.8391	-11.543	-0.12668	12.775	0	0	0	0
-2.7683	-11.542	-0.28679	12.768	0	0	0	0
-2.6805	-11.545	-0.45021	12.76	0	0	0	0
-2.5821	-11.552	-0.61934	12.753	0	0	0	0
-2.4802	-11.566	-0.79553	12.749	0	0	0	0
-2.3803	-11.587	-0.97793	12.745	0	0	0	0
-2.2857	-11.616	-1.1636	12.737	0	0	0	0
-2.1975	-11.651	-1.3484	12.727	-0.23772	2.2656	0	0
-2.1153	-11.689	-1.5274	12.717	0	0	0	0
-2.0377	-11.727	-1.6973	12.708	0	0	0	0
-1.9632	-11.766	-1.8573	12.703	0	0	0	0
-1.8915	-11.805	-2.0087	12.706	0	0	0	0
-1.8229	-11.848	-2.1534	12.721	0	0	0	0
-1.7564	-11.893	-2.2931	12.748	0	0	0	0
-1.6897	-11.941	-2.4275	12.783	0	0	0	0
-1.6201	-11.988	-2.5535	12.818	0	0	0	0
-1.5466	-12.032	-2.6671	12.844	0	0	-0.46845	2.2765
-1.4693	-12.068	-2.7653	12.861	0	0	0	0
-1.3891	-12.093	-2.8482	12.872	0	0	0	0
-1.3079	-12.105	-2.9182	12.88	0	0	0	0
-1.2296	-12.107	-2.9779	12.891	0	0	0	0
-1.1587	-12.102	-3.0285	12.908	0	0	0	0
-1.0988	-12.097	-3.0713	12.937	0	0	0	0
-1.0517	-12.098	-3.1083	12.984	0	0	0	0
-1.0162	-12.103	-3.1419	13.047	0	0	0	0
-0.98798	-12.112	-3.1742	13.117	0	0	0	0
-0.96105	-12.12	-3.2057	13.186	0	0	0	0
-0.93043	-12.124	-3.2357	13.246	0	0	0	0
-0.89273	-12.12	-3.2628	13.291	0	0	0	0
-0.84577	-12.107	-3.2864	13.322	0	0	0	0
-0.78782	-12.085	-3.3075	13.34	0	0	0	0
-0.71726	-12.053	-3.3286	13.347	0	0	0	0
-0.63298	-12.015	-3.3524	13.345	0	0	0	0
-0.53524	-11.972	-3.381	13.33	0	0	0	0
-0.42623	-11.929	-3.4139	13.3	0	0	0	0
-0.31033	-11.89	-3.4488	13.25	0	0	0	0
-0.19364	-11.862	-3.4832	13.179	0	0	0	0
-0.082666	-11.844	-3.5153	13.089	0	0	0	0
0.016724	-11.835	-3.5437	12.989	0	0	0	0
