## Supplementary material for "How to control unpredictable others in court-net sports": International match data: n2_4_1.txt

-0.96152	-11.972	3.6219	12.467	0	0	-0.96123	-11.976
-0.94382	-11.962	3.647	12.465	0	0	0	0
-0.92429	-11.947	3.6726	12.468	0	0	0	0
-0.90345	-11.929	3.699	12.478	0	0	0	0
-0.88321	-11.907	3.7257	12.5	0	0	0	0
-0.86511	-11.884	3.7513	12.537	0	0	0	0
-0.84931	-11.86	3.7751	12.59	0	0	0	0
-0.83507	-11.836	3.7964	12.652	0	0	0	0
-0.82169	-11.812	3.8145	12.713	0	0	0	0
-0.80894	-11.789	3.8283	12.756	0	0	0	0
-0.79714	-11.767	3.838	12.778	0.68576	2.2687	0	0
-0.78695	-11.745	3.8459	12.781	0	0	0	0
-0.77927	-11.721	3.8554	12.773	0	0	0	0
-0.77512	-11.693	3.8698	12.758	0	0	0	0
-0.77511	-11.66	3.8916	12.736	0	0	0	0
-0.77855	-11.623	3.9215	12.705	0	0	0	0
-0.78397	-11.586	3.9592	12.663	0	0	0	0
-0.79066	-11.551	4.0045	12.61	0	0	0	0
-0.79919	-11.515	4.0581	12.547	0	0	0	0
-0.81027	-11.476	4.1206	12.479	0	0	0	0
-0.82366	-11.433	4.1913	12.41	0	0	0	0
-0.83794	-11.388	4.2666	12.342	0	0	0	0
-0.85063	-11.342	4.3392	12.28	0	0	0	0
-0.85907	-11.294	4.4015	12.229	0	0	0	0
-0.86174	-11.248	4.4487	12.193	0	0	0	0
-0.85904	-11.211	4.4804	12.17	0	0	0	0
-0.85283	-11.188	4.4986	12.158	0	0	0	0
-0.84534	-11.181	4.5062	12.152	0	0	0	0
-0.8388	-11.187	4.5069	12.151	0	0	0	0
-0.83543	-11.204	4.5037	12.151	0	0	0	0
-0.83713	-11.227	4.4993	12.153	0	0	1.612	2.8678
-0.84449	-11.258	4.4961	12.157	0	0	0	0
-0.85646	-11.3	4.4963	12.164	0	0	0	0
-0.87119	-11.357	4.5025	12.177	0	0	0	0
-0.88717	-11.436	4.517	12.198	0	0	0	0
-0.90346	-11.54	4.5415	12.229	0	0	0	0
-0.91923	-11.668	4.5763	12.269	0	0	0	0
-0.93371	-11.807	4.6182	12.312	0	0	0	0
-0.94651	-11.938	4.6618	12.351	0	0	0	0
-0.95794	-12.05	4.7013	12.38	0	0	0	0
-0.96916	-12.138	4.7321	12.4	0	0	0	0
-0.98211	-12.203	4.7522	12.411	0	0	0	0
-0.99918	-12.247	4.7615	12.415	0	0	0	0
-1.0227	-12.272	4.7607	12.415	0	0	0	0
-1.0542	-12.284	4.7508	12.413	0	0	0	0
-1.0927	-12.288	4.7331	12.411	0	0	0	0
-1.1347	-12.29	4.7092	12.41	0	0	0	0
-1.1745	-12.296	4.6804	12.41	0	0	0	0
-1.2071	-12.31	4.6454	12.413	0	0	0	0
-1.23	-12.335	4.6001	12.419	0	0	0	0
-1.2439	-12.369	4.5389	12.432	0	0	0	0
-1.2528	-12.409	4.4573	12.451	0	0	0	0
-1.2628	-12.447	4.3545	12.477	0	0	0	0
-1.2806	-12.481	4.2335	12.506	0	0	0	0
-1.3111	-12.505	4.1001	12.534	-0.015076	-2.6992	0	0
-1.3566	-12.52	3.9611	12.551	0	0	0	0
-1.4163	-12.529	3.8227	12.552	0	0	0	0
-1.4869	-12.538	3.6905	12.542	0	0	0	0
-1.5628	-12.549	3.5684	12.527	0	0	0	0
-1.6385	-12.56	3.4599	12.515	0	0	0	0
-1.7095	-12.57	3.3669	12.507	0	0	0	0
-1.7722	-12.576	3.2881	12.504	0	0	0	0
-1.8239	-12.577	3.2188	12.504	0	0	0	0
-1.8638	-12.574	3.1516	12.506	0	0	0	0
-1.8933	-12.568	3.0786	12.511	0	0	0	0
-1.9158	-12.563	2.9948	12.516	0	0	0	0
-1.9355	-12.557	2.8992	12.522	0	0	0	0
-1.957	-12.551	2.794	12.528	0	0	0	0
-1.9839	-12.542	2.6826	12.533	0	0	-1.9682	-12.575
-2.0178	-12.529	2.5684	12.538	0	0	0	0
-2.0591	-12.515	2.4545	12.543	0	0	0	0
-2.107	-12.499	2.3432	12.55	0	0	0	0
-2.1605	-12.482	2.2371	12.562	0	0	0	0
-2.2182	-12.463	2.1391	12.58	0	0	0	0
-2.279	-12.442	2.0521	12.61	0	0	0	0
-2.3422	-12.421	1.977	12.652	0	0	0	0
-2.407	-12.401	1.9121	12.708	0	0	0	0
-2.4713	-12.385	1.8553	12.78	0	0	0	0
-2.533	-12.375	1.8069	12.871	0	0	0	0
-2.5914	-12.371	1.7693	12.984	0	0	0	0
-2.6482	-12.371	1.7433	13.108	0	0	0	0
-2.7054	-12.376	1.7264	13.22	0	0	0	0
-2.7635	-12.384	1.716	13.304	0	0	0	0
-2.8204	-12.399	1.7111	13.351	0	0	0	0
-2.8716	-12.421	1.7123	13.361	0	0	0	0
-2.9116	-12.453	1.7205	13.337	0	0	0	0
-2.9353	-12.495	1.7369	13.288	0	0	0	0
-2.9398	-12.543	1.7616	13.223	0	0	0	0
-2.9235	-12.594	1.7932	13.161	0	0	0	0
-2.8878	-12.643	1.8283	13.112	0	0	0	0
-2.8367	-12.688	1.8631	13.076	1.9198	13.114	0	0
-2.7758	-12.726	1.8961	13.043	0	0	0	0
-2.7107	-12.758	1.9289	13.003	0	0	0	0
-2.6452	-12.789	1.9658	12.95	0	0	0	0
-2.5812	-12.823	2.012	12.888	0	0	0	0
-2.5185	-12.861	2.0722	12.824	0	0	0	0
-2.4573	-12.903	2.1495	12.771	0	0	0	0
-2.3991	-12.946	2.2431	12.74	0	0	0	0
-2.3457	-12.987	2.3469	12.743	0	0	0	0
-2.2977	-13.02	2.4505	12.788	0	0	0	0
-2.2537	-13.043	2.5429	12.87	0	0	0	0
-2.2104	-13.05	2.616	12.972	0	0	0	0
-2.164	-13.04	2.6683	13.067	0	0	0	0
-2.1121	-13.013	2.7036	13.132	0	0	0	0
-2.055	-12.969	2.7284	13.159	0	0	0	0
-1.9946	-12.913	2.7484	13.154	0	0	0	0
-1.9327	-12.851	2.7679	13.129	0	0	2.7403	13.011
-1.87	-12.791	2.7901	13.097	0	0	0	0
-1.8055	-12.743	2.8166	13.067	0	0	0	0
-1.7391	-12.709	2.8478	13.044	0	0	0	0
-1.6721	-12.691	2.8827	13.031	0	0	0	0
-1.6084	-12.692	2.9206	13.032	0	0	0	0
-1.5527	-12.708	2.9623	13.051	0	0	0	0
-1.5083	-12.737	3.0101	13.093	0	0	0	0
-1.4761	-12.773	3.0655	13.159	0	0	0	0
-1.4552	-12.807	3.127	13.249	0	0	0	0
-1.4445	-12.836	3.1898	13.357	0	0	0	0
-1.4431	-12.856	3.2482	13.476	0	0	0	0
-1.4515	-12.867	3.2962	13.593	0	0	0	0
-1.4717	-12.868	3.329	13.692	0	0	0	0
-1.506	-12.86	3.3445	13.767	0	0	0	0
-1.5558	-12.841	3.3448	13.814	0	0	0	0
-1.619	-12.819	3.335	13.84	0	0	0	0
-1.6909	-12.798	3.3206	13.849	0	0	0	0
-1.7661	-12.784	3.3052	13.845	0	0	0	0
-1.8412	-12.775	3.2895	13.832	0	0	0	0
-1.9155	-12.769	3.2717	13.81	0	0	0	0
-1.9893	-12.762	3.2492	13.782	0	0	0	0
-2.0625	-12.752	3.2194	13.748	0	0	0	0
-2.135	-12.738	3.1812	13.716	0	0	0	0
-2.2083	-12.718	3.1358	13.696	0	0	0	0
-2.2858	-12.691	3.0852	13.699	0	0	0	0
-2.3716	-12.658	3.0307	13.734	-2.3564	-12.625	0	0
-2.4681	-12.62	2.9725	13.797	0	0	0	0
-2.5754	-12.581	2.91	13.872	0	0	0	0
-2.6913	-12.542	2.8427	13.934	0	0	0	0
-2.8122	-12.502	2.7705	13.955	0	0	0	0
-2.9338	-12.461	2.6929	13.917	0	0	0	0
-3.0519	-12.418	2.6105	13.814	0	0	0	0
-3.1637	-12.372	2.527	13.661	0	0	0	0
-3.2681	-12.328	2.4497	13.487	0	0	0	0
-3.3654	-12.288	2.3859	13.326	0	0	0	0
-3.4566	-12.253	2.339	13.201	0	0	0	0
-3.5416	-12.22	2.3079	13.118	0	0	0	0
-3.6193	-12.187	2.2887	13.072	0	0	0	0
-3.6889	-12.151	2.2765	13.053	0	0	0	0
-3.7507	-12.112	2.2673	13.052	0	0	0	0
-3.8059	-12.074	2.2586	13.062	0	0	0	0
-3.8565	-12.037	2.2502	13.078	0	0	0	0
-3.9054	-12.004	2.2435	13.094	0	0	-3.9031	-11.95
-3.9558	-11.974	2.2402	13.11	0	0	0	0
-4.0108	-11.945	2.2408	13.12	0	0	0	0
-4.0726	-11.918	2.2454	13.12	0	0	0	0
-4.1407	-11.891	2.2528	13.104	0	0	0	0
-4.2123	-11.866	2.2613	13.07	0	0	0	0
-4.2835	-11.842	2.2694	13.022	0	0	0	0
-4.3508	-11.821	2.2768	12.97	0	0	0	0
-4.4122	-11.805	2.2854	12.926	0	0	0	0
-4.4659	-11.794	2.2985	12.894	0	0	0	0
-4.5109	-11.79	2.3198	12.872	0	0	0	0
-4.5472	-11.791	2.3522	12.851	0	0	0	0
-4.5761	-11.797	2.3966	12.82	0	0	0	0
-4.5997	-11.809	2.4515	12.773	0	0	0	0
-4.6202	-11.826	2.5136	12.716	0	0	0	0
-4.6395	-11.851	2.5781	12.664	0	0	0	0
-4.659	-11.883	2.6396	12.633	0	0	0	0
-4.6779	-11.923	2.6945	12.63	0	0	0	0
-4.6934	-11.966	2.7424	12.654	0	0	0	0
-4.6998	-12.007	2.7871	12.698	0	0	0	0
-4.6904	-12.04	2.8356	12.749	0	0	0	0
-4.6592	-12.065	2.896	12.797	0	0	0	0
-4.6043	-12.087	2.9738	12.833	0	0	0	0
-4.5282	-12.112	3.069	12.848	0	0	0	0
-4.4365	-12.14	3.1769	12.838	0	0	0	0
-4.3359	-12.173	3.2917	12.808	0	0	0	0
-4.2328	-12.21	3.4091	12.774	0	0	0	0
-4.1321	-12.248	3.5262	12.757	3.4444	12.435	0	0
-4.0368	-12.285	3.6399	12.767	0	0	0	0
-3.9483	-12.318	3.7456	12.797	0	0	0	0
-3.8673	-12.348	3.8378	12.832	0	0	0	0
-3.7944	-12.374	3.9122	12.862	0	0	0	0
-3.7282	-12.397	3.9675	12.889	0	0	0	0
-3.6648	-12.418	4.005	12.915	0	0	0	0
-3.5978	-12.44	4.0271	12.939	0	0	0	0
-3.5214	-12.466	4.0373	12.958	0	0	0	0
-3.4317	-12.499	4.0395	12.971	0	0	0	0
-3.3273	-12.543	4.038	12.977	0	0	0	0
-3.2092	-12.598	4.0368	12.977	0	0	0	0
-3.0809	-12.665	4.0399	12.971	0	0	4.0274	12.922
-2.9474	-12.745	4.0508	12.96	0	0	0	0
-2.8143	-12.841	4.0725	12.946	0	0	0	0
-2.6864	-12.948	4.1061	12.929	0	0	0	0
-2.5681	-13.06	4.1505	12.914	0	0	0	0
-2.4626	-13.164	4.2018	12.908	0	0	0	0
-2.3718	-13.252	4.256	12.913	0	0	0	0
-2.2951	-13.319	4.309	12.927	0	0	0	0
-2.2298	-13.365	4.3572	12.94	0	0	0	0
-2.1712	-13.393	4.3972	12.949	0	0	0	0
-2.1121	-13.409	4.4268	12.952	0	0	0	0
-2.0443	-13.418	4.4458	12.953	0	0	0	0
-1.9602	-13.421	4.4562	12.952	0	0	0	0
-1.8549	-13.417	4.4606	12.952	0	0	0	0
-1.7275	-13.404	4.4617	12.952	0	0	0	0
-1.5804	-13.386	4.4614	12.954	0	0	0	0
-1.4197	-13.369	4.4614	12.957	0	0	0	0
-1.2524	-13.36	4.4622	12.961	0	0	0	0
-1.0843	-13.362	4.4639	12.964	0	0	0	0
-0.91905	-13.374	4.4655	12.963	0	0	0	0
-0.7586	-13.394	4.4654	12.955	0	0	0	0
-0.60261	-13.424	4.4608	12.935	0	0	0	0
-0.44843	-13.463	4.4481	12.898	0	0	0	0
-0.29321	-13.511	4.4234	12.841	0	0	0	0
-0.13616	-13.569	4.3825	12.766	0	0	0	0
0.02139	-13.635	4.322	12.681	0.034159	-13.486	0	0
0.17745	-13.707	4.2407	12.603	0	0	0	0
0.33078	-13.781	4.14	12.55	0	0	0	0
0.48109	-13.853	4.0247	12.531	0	0	0	0
0.62817	-13.922	3.9016	12.55	0	0	0	0
0.77086	-13.99	3.777	12.603	0	0	0	0
0.90665	-14.056	3.6557	12.676	0	0	0	0
1.0321	-14.121	3.5411	12.754	0	0	0	0
1.1441	-14.186	3.4342	12.819	0	0	0	0
1.2408	-14.251	3.3344	12.861	0	0	0	0
1.3225	-14.313	3.2401	12.876	0	0	0	0
1.3911	-14.369	3.1494	12.873	0	0	0	0
1.4488	-14.412	3.0593	12.867	0	0	0	0
1.4971	-14.437	2.9655	12.871	0	0	0	0
1.5382	-14.442	2.8633	12.891	0	0	0	0
1.5756	-14.43	2.7502	12.927	0	0	0	0
1.612	-14.413	2.6271	12.97	0	0	0	0
1.6493	-14.401	2.4966	13.005	0	0	0	0
1.6889	-14.399	2.3619	13.022	0	0	1.6727	-14.264
1.7329	-14.409	2.2257	13.014	0	0	0	0
1.7822	-14.424	2.0896	12.985	0	0	0	0
1.8374	-14.441	1.9545	12.947	0	0	0	0
1.8982	-14.454	1.8216	12.91	0	0	0	0
1.9641	-14.462	1.6944	12.881	0	0	0	0
2.0328	-14.465	1.5784	12.863	0	0	0	0
2.1008	-14.469	1.4783	12.853	0	0	0	0
2.164	-14.473	1.3963	12.852	0	0	0	0
2.2188	-14.474	1.3317	12.86	0	0	0	0
2.2634	-14.465	1.2815	12.881	0	0	0	0
2.2984	-14.442	1.2426	12.913	0	0	0	0
2.3261	-14.406	1.2126	12.953	0	0	0	0
2.3497	-14.368	1.1898	13	0	0	0	0
2.3717	-14.337	1.1728	13.051	0	0	0	0
2.3922	-14.321	1.1616	13.102	0	0	0	0
2.4088	-14.317	1.1586	13.153	0	0	0	0
2.4172	-14.317	1.1674	13.204	0	0	0	0
2.4119	-14.312	1.1905	13.258	0	0	0	0
2.3888	-14.296	1.2263	13.313	0	0	0	0
2.3459	-14.267	1.2689	13.367	0	0	0	0
2.2837	-14.229	1.3118	13.42	0	0	0	0
2.2052	-14.185	1.3493	13.474	0	0	0	0
2.116	-14.14	1.3788	13.53	0	0	0	0
2.0223	-14.098	1.4006	13.584	0	0	0	0
1.929	-14.066	1.4155	13.631	0	0	0	0
1.8383	-14.046	1.4239	13.665	1.4345	13.617	0	0
1.7505	-14.035	1.4258	13.683	0	0	0	0
1.6657	-14.024	1.4227	13.683	0	0	0	0
1.5845	-14.005	1.4166	13.662	0	0	0	0
1.5069	-13.973	1.4106	13.617	0	0	0	0
1.4328	-13.928	1.4074	13.548	0	0	0	0
1.3619	-13.873	1.4083	13.459	0	0	0	0
1.2938	-13.814	1.4128	13.362	0	0	0	0
1.2273	-13.755	1.419	13.273	0	0	0	0
1.1612	-13.7	1.4249	13.205	0	0	0	0
1.0944	-13.651	1.4295	13.159	0	0	0	0
1.0262	-13.612	1.4325	13.133	0	0	0	0
0.9563	-13.579	1.434	13.121	0	0	0	0
0.88515	-13.548	1.4341	13.119	0	0	0	0
0.81272	-13.511	1.4333	13.12	0	0	0	0
0.73848	-13.466	1.4318	13.124	0	0	0	0
0.6619	-13.414	1.43	13.127	0	0	0	0
0.58333	-13.36	1.4284	13.129	0	0	0	0
0.50418	-13.309	1.428	13.132	0	0	1.4272	13.081
0.42605	-13.267	1.4298	13.137	0	0	0	0
0.34957	-13.236	1.4355	13.145	0	0	0	0
0.27481	-13.216	1.4469	13.158	0	0	0	0
0.20285	-13.206	1.4653	13.179	0	0	0	0
0.13627	-13.204	1.4909	13.206	0	0	0	0
0.078171	-13.204	1.5217	13.237	0	0	0	0
0.030127	-13.205	1.5545	13.269	0	0	0	0
-0.009259	-13.207	1.5868	13.301	0	0	0	0
-0.044314	-13.212	1.6169	13.33	0	0	0	0
-0.081483	-13.22	1.6429	13.358	0	0	0	0
-0.12833	-13.23	1.6624	13.391	0	0	0	0
-0.19165	-13.241	1.6735	13.433	0	0	0	0
-0.27501	-13.249	1.6758	13.493	0	0	0	0
-0.37716	-13.253	1.6695	13.572	0	0	0	0
-0.49241	-13.257	1.656	13.663	0	0	0	0
-0.61337	-13.264	1.637	13.756	0	0	0	0
-0.73348	-13.276	1.6156	13.835	0	0	0	0
-0.84776	-13.289	1.5946	13.894	0	0	0	0
-0.95281	-13.3	1.5765	13.932	0	0	0	0
-1.0472	-13.305	1.5627	13.952	0	0	0	0
-1.1319	-13.304	1.5533	13.958	0	0	0	0
-1.2102	-13.299	1.5474	13.952	0	0	0	0
-1.2873	-13.29	1.5434	13.936	0	0	0	0
-1.3694	-13.278	1.5399	13.909	-1.2907	-13.223	0	0
-1.4615	-13.26	1.5357	13.871	0	0	0	0
-1.5651	-13.234	1.5304	13.825	0	0	0	0
-1.677	-13.199	1.5244	13.776	0	0	0	0
-1.7904	-13.153	1.5186	13.732	0	0	0	0
-1.8964	-13.101	1.5138	13.699	0	0	0	0
-1.9871	-13.048	1.5102	13.678	0	0	0	0
-2.0585	-13.002	1.5076	13.667	0	0	0	0
-2.1118	-12.965	1.5057	13.664	0	0	0	0
-2.151	-12.94	1.5045	13.663	0	0	0	0
-2.1806	-12.924	1.5042	13.663	0	0	0	0
-2.2034	-12.911	1.5053	13.658	0	0	0	0
-2.2221	-12.896	1.509	13.645	0	0	0	0
-2.2399	-12.873	1.5163	13.623	0	0	0	0
-2.2608	-12.844	1.5286	13.591	0	0	-2.2336	-12.804
-2.2893	-12.807	1.5462	13.551	0	0	0	0
-2.3291	-12.764	1.5685	13.513	0	0	0	0
-2.3824	-12.715	1.5941	13.485	0	0	0	0
-2.4485	-12.661	1.6224	13.475	0	0	0	0
-2.5238	-12.607	1.6538	13.483	0	0	0	0
-2.6035	-12.559	1.6875	13.503	0	0	0	0
-2.6839	-12.524	1.7218	13.521	0	0	0	0
-2.7632	-12.506	1.7543	13.52	0	0	0	0
-2.8408	-12.504	1.7833	13.49	0	0	0	0
-2.9164	-12.515	1.808	13.428	0	0	0	0
-2.9889	-12.531	1.8285	13.345	0	0	0	0
-3.057	-12.547	1.8459	13.255	0	0	0	0
-3.1194	-12.56	1.8635	13.167	0	0	0	0
-3.1757	-12.569	1.8863	13.081	0	0	0	0
-3.2267	-12.574	1.9209	12.994	0	0	0	0
-3.2726	-12.578	1.9728	12.905	0	0	0	0
-3.3129	-12.583	2.0452	12.819	0	0	0	0
-3.3473	-12.588	2.1367	12.752	0	0	0	0
-3.3759	-12.593	2.2421	12.718	0	0	0	0
-3.399	-12.598	2.3541	12.726	0	0	0	0
-3.4159	-12.602	2.4658	12.772	0	0	0	0
-3.4243	-12.605	2.5722	12.84	0	0	0	0
-3.4216	-12.606	2.6714	12.907	0	0	0	0
-3.4068	-12.606	2.7643	12.957	0	0	0	0
-3.3808	-12.609	2.8532	12.984	0	0	0	0
-3.3459	-12.615	2.9381	12.989	0	0	0	0
-3.3047	-12.626	3.0175	12.973	0	0	0	0
-3.2599	-12.641	3.0933	12.936	0	0	0	0
-3.2145	-12.656	3.1712	12.876	3.0602	12.997	0	0
-3.1711	-12.669	3.2572	12.801	0	0	0	0
-3.1317	-12.677	3.3539	12.728	0	0	0	0
-3.0969	-12.681	3.4613	12.679	0	0	0	0
-3.0662	-12.684	3.5788	12.669	0	0	0	0
-3.0391	-12.686	3.7041	12.7	0	0	0	0
-3.0152	-12.689	3.8318	12.76	0	0	0	0
-2.9929	-12.692	3.9552	12.831	0	0	0	0
-2.9696	-12.693	4.0702	12.901	0	0	0	0
-2.9416	-12.69	4.1744	12.964	0	0	0	0
-2.9066	-12.681	4.2663	13.022	0	0	0	0
-2.8639	-12.663	4.3454	13.078	0	0	0	0
-2.8151	-12.635	4.412	13.128	0	0	0	0
-2.7625	-12.6	4.4671	13.169	0	0	0	0
-2.7077	-12.558	4.5128	13.196	0	0	4.5014	13.166
-2.6522	-12.513	4.5529	13.206	0	0	0	0
-2.597	-12.465	4.5905	13.201	0	0	0	0
-2.543	-12.42	4.6266	13.179	0	0	0	0
-2.4906	-12.385	4.6599	13.143	0	0	0	0
-2.4412	-12.363	4.6887	13.095	0	0	0	0
-2.3965	-12.357	4.7113	13.044	0	0	0	0
-2.3574	-12.364	4.7272	12.998	0	0	0	0
-2.3219	-12.376	4.7371	12.962	0	0	0	0
-2.2859	-12.387	4.7418	12.938	0	0	0	0
-2.244	-12.389	4.742	12.925	0	0	0	0
-2.1918	-12.379	4.7376	12.919	0	0	0	0
-2.1273	-12.355	4.7277	12.919	0	0	0	0
-2.0513	-12.319	4.7112	12.922	0	0	0	0
-1.9668	-12.277	4.6873	12.926	0	0	0	0
-1.8784	-12.229	4.6572	12.931	0	0	0	0
-1.7902	-12.179	4.6247	12.936	0	0	0	0
-1.7054	-12.131	4.595	12.941	0	0	0	0
-1.6256	-12.089	4.5714	12.945	0	0	0	0
-1.5515	-12.056	4.5529	12.949	0	0	0	0
-1.4833	-12.034	4.5344	12.952	0	0	0	0
-1.42	-12.018	4.5085	12.953	0	0	0	0
-1.3579	-12.004	4.4671	12.951	0	0	0	0
-1.2915	-11.985	4.4038	12.943	0	0	0	0
-1.2143	-11.957	4.3167	12.927	0	0	0	0
-1.1218	-11.921	4.2104	12.901	0	0	0	0
-1.0134	-11.881	4.0934	12.864	0	0	0	0
-0.89301	-11.846	3.9738	12.822	0	0	0	0
-0.76702	-11.825	3.8563	12.78	0	0	0	0
-0.64177	-11.825	3.7414	12.744	0	0	0	0
-0.52121	-11.848	3.6264	12.716	0	0	0	0
-0.40649	-11.895	3.507	12.695	0	0	0	0
-0.29615	-11.964	3.3809	12.684	0	0	0	0
-0.18659	-12.049	3.2504	12.686	0	0	0	0
-0.073206	-12.144	3.1223	12.704	0	0	0	0
0.048416	-12.243	3.0027	12.735	0	0	0	0
0.18154	-12.338	2.8931	12.772	0	0	0	0
0.32683	-12.423	2.7907	12.813	0	0	0	0
0.48095	-12.493	2.6893	12.862	0	0	0	0
0.63685	-12.546	2.5826	12.921	0	0	0	0
0.78612	-12.588	2.4665	12.99	0.80993	-12.556	0	0
0.92149	-12.622	2.3398	13.063	0	0	0	0
1.0386	-12.654	2.2035	13.135	0	0	0	0
1.1363	-12.687	2.0613	13.201	0	0	0	0
1.2158	-12.723	1.9183	13.255	0	0	0	0
1.2798	-12.758	1.7803	13.288	0	0	0	0
1.3312	-12.789	1.6525	13.297	0	0	0	0
1.3725	-12.814	1.5391	13.283	0	0	0	0
1.4069	-12.832	1.4421	13.257	0	0	0	0
1.4389	-12.845	1.3616	13.231	0	0	0	0
1.4737	-12.857	1.2957	13.215	0	0	0	0
1.5147	-12.873	1.2403	13.212	0	0	0	0
1.5635	-12.894	1.189	13.222	0	0	1.5595	-12.674
1.6216	-12.92	1.1351	13.237	0	0	0	0
1.6902	-12.944	1.0743	13.247	0	0	0	0
1.7694	-12.963	1.0052	13.239	0	0	0	0
1.8568	-12.977	0.92933	13.21	0	0	0	0
1.9472	-12.988	0.85008	13.164	0	0	0	0
2.0331	-12.995	0.77099	13.109	0	0	0	0
2.1081	-12.997	0.69338	13.055	0	0	0	0
2.1674	-12.994	0.61665	13.009	0	0	0	0
2.2098	-12.986	0.54042	12.977	0	0	0	0
2.237	-12.976	0.465	12.958	0	0	0	0
2.2528	-12.963	0.38989	12.947	0	0	0	0
2.262	-12.948	0.31198	12.938	0	0	0	0
2.2689	-12.929	0.22599	12.926	0	0	0	0
2.2767	-12.906	0.12809	12.905	0	0	0	0
2.2867	-12.881	0.019594	12.871	0	0	0	0
2.298	-12.855	-0.092847	12.828	0	0	0	0
2.3093	-12.831	-0.2006	12.784	0	0	0	0
2.3186	-12.811	-0.29646	12.752	0	0	0	0
2.3237	-12.795	-0.37534	12.746	0	0	0	0
2.3218	-12.786	-0.435	12.772	0	0	0	0
2.3104	-12.788	-0.47842	12.825	0	0	0	0
2.2877	-12.8	-0.51372	12.887	0	0	0	0
2.253	-12.826	-0.54965	12.942	0	0	0	0
2.2064	-12.864	-0.59084	12.984	0	0	0	0
2.1489	-12.911	-0.63612	13.006	0	0	0	0
2.0838	-12.967	-0.68087	13.009	0	0	0	0
2.0155	-13.027	-0.72178	12.991	0	0	0	0
1.9475	-13.086	-0.75881	12.954	-0.73856	12.967	0	0
1.8822	-13.14	-0.79342	12.903	0	0	0	0
1.8211	-13.188	-0.82598	12.844	0	0	0	0
1.766	-13.228	-0.8551	12.79	0	0	0	0
1.718	-13.262	-0.87869	12.75	0	0	0	0
1.6768	-13.29	-0.89533	12.728	0	0	0	0
1.6405	-13.316	-0.905	12.72	0	0	0	0
1.6062	-13.34	-0.90907	12.722	0	0	0	0
1.5708	-13.363	-0.90942	12.73	0	0	0	0
1.5318	-13.383	-0.90762	12.744	0	0	0	0
1.4865	-13.4	-0.90465	12.769	0	0	-0.90213	12.729
1.4336	-13.412	-0.90104	12.807	0	0	0	0
1.3729	-13.421	-0.89703	12.864	0	0	0	0
1.3066	-13.432	-0.89287	12.94	0	0	0	0
1.2384	-13.446	-0.88901	13.029	0	0	0	0
1.1718	-13.464	-0.88596	13.117	0	0	0	0
1.1088	-13.489	-0.88399	13.192	0	0	0	0
1.0506	-13.518	-0.88317	13.247	0	0	0	0
0.99932	-13.549	-0.88357	13.281	0	0	0	0
0.95792	-13.576	-0.88533	13.3	0	0	0	0
0.92802	-13.59	-0.8887	13.308	0	0	0	0
0.90839	-13.589	-0.89383	13.309	0	0	0	0
0.89464	-13.571	-0.9005	13.308	0	0	0	0
0.87988	-13.542	-0.90776	13.306	0	0	0	0
0.85578	-13.506	-0.9136	13.302	0	0	0	0
0.8141	-13.468	-0.91512	13.296	0	0	0	0
0.74864	-13.428	-0.90924	13.285	0	0	0	0
0.65737	-13.389	-0.89332	13.266	0	0	0	0
0.54326	-13.355	-0.86597	13.237	0	0	0	0
0.41264	-13.33	-0.8283	13.198	0	0	0	0
0.27178	-13.319	-0.78502	13.155	0	0	0	0
0.12445	-13.326	-0.74294	13.117	0	0	0	0
-0.027785	-13.352	-0.70716	13.097	0	0	0	0
-0.18406	-13.393	-0.67878	13.107	0	0	0	0
-0.34351	-13.448	-0.65573	13.144	0	0	0	0
-0.50503	-13.512	-0.63465	13.2	0	0	0	0
-0.66658	-13.58	-0.61175	13.261	0	0	0	0
-0.82537	-13.649	-0.58288	13.319	0	0	0	0
-0.97932	-13.712	-0.54424	13.365	0	0	0	0
-1.1281	-13.766	-0.4939	13.395	-1.1177	-13.812	0	0
-1.273	-13.805	-0.43215	13.404	0	0	0	0
-1.4156	-13.826	-0.36052	13.39	0	0	0	0
-1.5562	-13.832	-0.28162	13.357	0	0	0	0
-1.6933	-13.829	-0.19927	13.309	0	0	0	0
-1.8253	-13.819	-0.11798	13.249	0	0	0	0
-1.9509	-13.804	-0.041793	13.178	0	0	0	0
-2.0696	-13.787	0.02649	13.096	0	0	0	0
-2.1812	-13.768	0.085403	13.006	0	0	0	0
-2.2869	-13.751	0.13502	12.915	0	0	0	0
-2.3895	-13.736	0.17736	12.833	0	0	0	0
-2.4912	-13.72	0.21633	12.767	0	0	0	0
-2.5926	-13.702	0.25703	12.721	0	0	0	0
-2.6917	-13.681	0.3046	12.69	0	0	0	0
-2.7842	-13.655	0.36286	12.672	0	0	0	0
-2.8657	-13.627	0.43362	12.659	0	0	0	0
-2.9337	-13.596	0.51671	12.65	0	0	0	0
-2.989	-13.562	0.61088	12.64	0	0	0	0
-3.0362	-13.523	0.71482	12.631	0	0	-2.9853	-13.559
-3.081	-13.48	0.82694	12.624	0	0	0	0
-3.1272	-13.432	0.94396	12.616	0	0	0	0
-3.1751	-13.384	1.0603	12.599	0	0	0	0
-3.2231	-13.34	1.1691	12.563	0	0	0	0
-3.269	-13.305	1.2632	12.513	0	0	0	0
-3.3116	-13.283	1.337	12.461	0	0	0	0
-3.3505	-13.272	1.3877	12.417	0	0	0	0
-3.386	-13.269	1.4161	12.386	0	0	0	0
-3.4187	-13.267	1.4262	12.367	0	0	0	0
-3.4491	-13.264	1.4239	12.358	0	0	0	0
-3.4769	-13.263	1.4152	12.356	0	0	0	0
-3.5007	-13.269	1.4057	12.358	0	0	0	0
-3.5182	-13.288	1.4002	12.362	0	0	0	0
-3.5273	-13.321	1.4021	12.366	0	0	0	0
-3.5271	-13.364	1.4139	12.37	0	0	0	0
-3.5181	-13.412	1.4367	12.373	0	0	0	0
-3.5017	-13.459	1.4701	12.372	0	0	0	0
-3.4797	-13.501	1.512	12.367	0	0	0	0
-3.4536	-13.537	1.5597	12.355	0	0	0	0
-3.4243	-13.569	1.6106	12.333	0	0	0	0
-3.3909	-13.603	1.6627	12.299	0	0	0	0
-3.3507	-13.642	1.7167	12.252	0	0	0	0
-3.3004	-13.69	1.7742	12.198	0	0	0	0
-3.2383	-13.748	1.8354	12.144	0	0	0	0
-3.1656	-13.816	1.8962	12.101	0	0	0	0
-3.0852	-13.889	1.95	12.073	0	0	0	0
-3.0008	-13.964	1.9917	12.058	0	0	0	0
-2.9161	-14.04	2.0202	12.051	0	0	0	0
-2.8347	-14.11	2.0371	12.05	0	0	0	0
-2.7598	-14.169	2.0454	12.054	0	0	0	0
-2.6929	-14.216	2.0483	12.062	0	0	0	0
-2.6337	-14.251	2.048	12.077	0	0	0	0
-2.5802	-14.276	2.0459	12.101	0	0	0	0
-2.528	-14.292	2.0419	12.134	0	0	0	0
-2.4719	-14.301	2.0355	12.177	0	0	0	0
-2.407	-14.303	2.0251	12.223	0	0	0	0
-2.3304	-14.299	2.0098	12.265	0	0	0	0
-2.2413	-14.292	1.9891	12.298	0	0	0	0
-2.1402	-14.283	1.9643	12.321	0	0	0	0
-2.03	-14.272	1.9381	12.336	0	0	0	0
-1.9152	-14.257	1.9132	12.344	1.8677	12.334	0	0
-1.8014	-14.241	1.8919	12.348	0	0	0	0
-1.6932	-14.225	1.8743	12.35	0	0	0	0
-1.594	-14.21	1.8592	12.351	0	0	0	0
-1.506	-14.2	1.8446	12.351	0	0	0	0
-1.4297	-14.195	1.8294	12.349	0	0	0	0
-1.3641	-14.195	1.8141	12.343	0	0	0	0
-1.3081	-14.197	1.8013	12.331	0	0	0	0
-1.2605	-14.198	1.7949	12.309	0	0	0	0
-1.2196	-14.193	1.7977	12.276	0	0	0	0
-1.1826	-14.178	1.8093	12.232	0	0	0	0
-1.1475	-14.149	1.8263	12.185	0	0	0	0
-1.113	-14.107	1.8442	12.142	0	0	0	0
-1.0788	-14.054	1.8594	12.109	0	0	0	0
-1.044	-13.995	1.8698	12.09	0	0	0	0
-1.0075	-13.938	1.8735	12.085	0	0	0	0
-0.96788	-13.89	1.8687	12.093	0	0	0	0
-0.92507	-13.852	1.853	12.112	0	0	0	0
-0.88053	-13.822	1.8239	12.139	0	0	1.8624	12.06
-0.83652	-13.802	1.7804	12.171	0	0	0	0
-0.79467	-13.791	1.7242	12.198	0	0	0	0
-0.75628	-13.79	1.659	12.211	0	0	0	0
-0.72376	-13.795	1.5891	12.209	0	0	0	0
-0.70009	-13.805	1.519	12.197	0	0	0	0
-0.68634	-13.815	1.4536	12.18	0	0	0	0
-0.6801	-13.821	1.3963	12.164	0	0	0	0
-0.67678	-13.82	1.3494	12.151	0	0	0	0
-0.67213	-13.812	1.3141	12.142	0	0	0	0
-0.6635	-13.798	1.2898	12.139	0	0	0	0
-0.64875	-13.781	1.274	12.138	0	0	0	0
-0.62449	-13.764	1.2632	12.138	0	0	0	0
-0.58608	-13.746	1.2543	12.134	0	0	0	0
-0.52899	-13.73	1.2437	12.121	0	0	0	0
-0.45007	-13.714	1.2282	12.091	0	0	0	0
-0.348	-13.702	1.2052	12.041	0	0	0	0
-0.22378	-13.695	1.174	11.966	0	0	0	0
-0.080746	-13.697	1.1355	11.865	0	0	0	0
0.077043	-13.712	1.0908	11.737	0	0	0	0
0.2465	-13.74	1.0413	11.581	0	0	0	0
0.42484	-13.78	0.98731	11.403	0	0	0	0
