## Supplementary material for "How to control unpredictable others in court-net sports": International match data: n2_4_2.txt

1.4989	-12.022	-2.4049	10.681	0	0	1.4924	-11.994
1.5047	-11.992	-2.348	10.677	0	0	0	0
1.5156	-11.954	-2.2922	10.66	0	0	0	0
1.5307	-11.91	-2.2374	10.626	0	0	0	0
1.5485	-11.861	-2.1819	10.567	0	0	0	0
1.5677	-11.81	-2.1243	10.48	0	0	0	0
1.5876	-11.759	-2.0646	10.371	0	0	0	0
1.608	-11.71	-2.0049	10.253	0	0	0	0
1.6289	-11.667	-1.9489	10.145	0	0	0	0
1.6502	-11.636	-1.8998	10.059	0	0	0	0
1.6714	-11.617	-1.8589	9.9949	0	0	0	0
1.6913	-11.612	-1.8256	9.9485	0	0	0	0
1.708	-11.619	-1.7987	9.9204	0	0	0	0
1.7188	-11.634	-1.7771	9.9111	0	0	0	0
1.7206	-11.652	-1.7595	9.9188	0	0	0	0
1.7121	-11.668	-1.7443	9.941	0	0	0	0
1.6945	-11.679	-1.7283	9.9755	0	0	0	0
1.6706	-11.682	-1.7075	10.018	0	0	0	0
1.6442	-11.677	-1.6782	10.059	0	0	0	0
1.6188	-11.666	-1.638	10.087	0	0	0	0
1.5974	-11.653	-1.586	10.087	0	0	0	0
1.5809	-11.643	-1.5212	10.057	0	0	0	0
1.5682	-11.64	-1.4438	10.006	0	0	0	0
1.5563	-11.648	-1.3558	9.9418	0	0	0	0
1.5413	-11.673	-1.2606	9.8674	0	0	0	0
1.5191	-11.718	-1.162	9.7835	0	0	0	0
1.4871	-11.783	-1.0641	9.693	0	0	0	0
1.444	-11.867	-0.97133	9.6051	-0.87559	9.3972	0	0
1.3909	-11.959	-0.88822	9.5323	0	0	0	0
1.3309	-12.049	-0.81711	9.4835	0	0	0	0
1.2678	-12.127	-0.75759	9.4598	0	0	0	0
1.2056	-12.188	-0.7075	9.4557	0	0	0	0
1.1478	-12.231	-0.66434	9.461	0	0	0	0
1.0969	-12.259	-0.62625	9.4625	0	0	0	0
1.0532	-12.276	-0.59201	9.4482	0	0	0	0
1.0146	-12.289	-0.56094	9.4132	0	0	0	0
0.97777	-12.303	-0.53269	9.3604	0	0	0	0
0.93975	-12.323	-0.5065	9.2977	0	0	0	0
0.89924	-12.355	-0.48141	9.236	0	0	0	0
0.85675	-12.404	-0.45723	9.1876	0	0	0	0
0.81322	-12.473	-0.43433	9.16	0	0	-0.42406	9.1226
0.76975	-12.563	-0.41238	9.153	0	0	0	0
0.72872	-12.672	-0.38973	9.1619	0	0	0	0
0.69386	-12.791	-0.36383	9.1809	0	0	0	0
0.66869	-12.906	-0.33255	9.2045	0	0	0	0
0.65477	-13.007	-0.29602	9.2264	0	0	0	0
0.65106	-13.085	-0.25778	9.2427	0	0	0	0
0.65385	-13.137	-0.22346	9.2555	0	0	0	0
0.65696	-13.163	-0.19759	9.2708	0	0	0	0
0.65252	-13.167	-0.18182	9.293	0	0	0	0
0.63185	-13.154	-0.17552	9.3232	0	0	0	0
0.58693	-13.133	-0.17691	9.3632	0	0	0	0
0.51236	-13.113	-0.18382	9.4167	0	0	0	0
0.40707	-13.1	-0.19365	9.4881	0	0	0	0
0.27497	-13.097	-0.20293	9.5771	0	0	0	0
0.12442	-13.105	-0.20706	9.6762	0	0	0	0
-0.034413	-13.125	-0.20121	9.7723	0	0	0	0
-0.19328	-13.155	-0.18244	9.8545	0	0	0	0
-0.34794	-13.194	-0.15133	9.9189	0	0	0	0
-0.49782	-13.233	-0.11168	9.9677	0	0	0	0
-0.64428	-13.266	-0.068707	10.006	0	0	0	0
-0.78854	-13.291	-0.027592	10.043	0	0	0	0
-0.93012	-13.308	0.007559	10.086	0	0	0	0
-1.0671	-13.321	0.034923	10.145	-1.0819	-13.312	0	0
-1.1967	-13.336	0.055446	10.224	0	0	0	0
-1.3166	-13.356	0.072249	10.319	0	0	0	0
-1.4244	-13.38	0.089626	10.413	0	0	0	0
-1.5188	-13.407	0.11213	10.483	0	0	0	0
-1.5996	-13.434	0.14364	10.517	0	0	0	0
-1.6682	-13.46	0.18585	10.518	0	0	0	0
-1.7272	-13.482	0.23693	10.5	0	0	0	0
-1.7793	-13.502	0.2924	10.48	0	0	0	0
-1.8269	-13.519	0.34801	10.464	0	0	0	0
-1.8714	-13.531	0.40149	10.457	0	0	0	0
-1.9148	-13.535	0.45271	10.462	0	0	0	0
-1.9595	-13.531	0.50335	10.483	0	0	0	0
-2.0075	-13.518	0.55569	10.519	0	0	0	0
-2.0587	-13.5	0.6113	10.57	0	0	0	0
-2.1104	-13.48	0.67114	10.634	0	0	0	0
-2.1595	-13.461	0.73657	10.713	0	0	-2.212	-13.387
-2.2044	-13.444	0.80913	10.803	0	0	0	0
-2.245	-13.428	0.88844	10.886	0	0	0	0
-2.2824	-13.412	0.97029	10.948	0	0	0	0
-2.3166	-13.393	1.0482	10.98	0	0	0	0
-2.3466	-13.368	1.1167	10.979	0	0	0	0
-2.3705	-13.334	1.1725	10.947	0	0	0	0
-2.3864	-13.289	1.2138	10.893	0	0	0	0
-2.3929	-13.234	1.2409	10.827	0	0	0	0
-2.3886	-13.169	1.2561	10.762	0	0	0	0
-2.3734	-13.098	1.2623	10.709	0	0	0	0
-2.3476	-13.024	1.2618	10.677	0	0	0	0
-2.3127	-12.95	1.2551	10.672	0	0	0	0
-2.2709	-12.879	1.2417	10.695	0	0	0	0
-2.2242	-12.816	1.2203	10.747	0	0	0	0
-2.1737	-12.765	1.1895	10.826	0	0	0	0
-2.1209	-12.729	1.1502	10.919	0	0	0	0
-2.0681	-12.711	1.1065	11.005	0	0	0	0
-2.0184	-12.708	1.0644	11.06	0	0	0	0
-1.9746	-12.714	1.0277	11.074	0	0	0	0
-1.9383	-12.725	0.99723	11.053	0	0	0	0
-1.9082	-12.736	0.97123	11.01	0	0	0	0
-1.8804	-12.748	0.94634	10.956	0	0	0	0
-1.8492	-12.76	0.91814	10.896	0	0	0	0
-1.809	-12.774	0.88206	10.832	0	0	0	0
-1.7566	-12.794	0.8344	10.768	0	0	0	0
-1.6912	-12.821	0.77265	10.713	0	0	0	0
-1.6136	-12.853	0.69551	10.675	0	0	0	0
-1.5246	-12.891	0.60309	10.655	0	0	0	0
-1.4264	-12.934	0.49765	10.643	0	0	0	0
-1.323	-12.982	0.38398	10.626	0	0	0	0
-1.2194	-13.033	0.26906	10.598	0	0	0	0
-1.1201	-13.084	0.1601	10.556	0	0	0	0
-1.0289	-13.129	0.060859	10.51	0	0	0	0
-0.94816	-13.165	-0.029479	10.468	0	0	0	0
-0.87876	-13.193	-0.11347	10.442	0	0	0	0
-0.82053	-13.211	-0.19231	10.436	0	0	0	0
-0.77257	-13.219	-0.26447	10.457	0	0	0	0
-0.73315	-13.218	-0.3255	10.501	0	0	0	0
-0.69944	-13.214	-0.37044	10.559	0	0	0	0
-0.66799	-13.216	-0.39851	10.619	0	0	0	0
-0.63595	-13.229	-0.41481	10.67	-0.37214	10.726	0	0
-0.60222	-13.252	-0.42653	10.709	0	0	0	0
-0.56781	-13.281	-0.43862	10.738	0	0	0	0
-0.53472	-13.306	-0.45254	10.766	0	0	0	0
-0.50426	-13.323	-0.46716	10.8	0	0	0	0
-0.47612	-13.327	-0.48051	10.845	0	0	0	0
-0.44861	-13.321	-0.49141	10.895	0	0	0	0
-0.42001	-13.305	-0.50015	10.943	0	0	0	0
-0.38989	-13.282	-0.50824	10.979	0	0	0	0
-0.35928	-13.256	-0.5178	11.002	0	0	0	0
-0.32971	-13.235	-0.53091	11.012	0	0	0	0
-0.3019	-13.225	-0.54879	11.011	0	0	0	0
-0.27547	-13.23	-0.57117	10.999	0	0	-0.6113	10.968
-0.24951	-13.253	-0.59684	10.979	0	0	0	0
-0.22355	-13.291	-0.62508	10.954	0	0	0	0
-0.1984	-13.334	-0.65619	10.933	0	0	0	0
-0.17571	-13.374	-0.69101	10.923	0	0	0	0
-0.1567	-13.402	-0.73007	10.93	0	0	0	0
-0.14136	-13.418	-0.77291	10.942	0	0	0	0
-0.12861	-13.421	-0.8178	10.939	0	0	0	0
-0.11699	-13.413	-0.86195	10.907	0	0	0	0
-0.10539	-13.396	-0.90244	10.849	0	0	0	0
-0.093414	-13.371	-0.93769	10.785	0	0	0	0
-0.081251	-13.341	-0.96818	10.737	0	0	0	0
-0.06973	-13.311	-0.99598	10.724	0	0	0	0
-0.060452	-13.282	-1.0237	10.748	0	0	0	0
-0.056043	-13.256	-1.0532	10.802	0	0	0	0
-0.060637	-13.233	-1.0841	10.871	0	0	0	0
-0.080126	-13.217	-1.1139	10.936	0	0	0	0
-0.12121	-13.206	-1.1381	10.989	0	0	0	0
-0.18921	-13.201	-1.1519	11.027	0	0	0	0
-0.28582	-13.2	-1.1511	11.056	0	0	0	0
-0.40803	-13.204	-1.1325	11.081	0	0	0	0
-0.54861	-13.211	-1.0949	11.107	0	0	0	0
-0.69809	-13.224	-1.0398	11.14	0	0	0	0
-0.84776	-13.246	-0.97164	11.179	0	0	0	0
-0.99177	-13.283	-0.89474	11.222	0	0	0	0
-1.1279	-13.334	-0.81137	11.27	0	0	0	0
-1.258	-13.393	-0.72221	11.325	0	0	0	0
-1.3863	-13.456	-0.6285	11.39	0	0	0	0
-1.5163	-13.518	-0.53225	11.463	0	0	0	0
-1.6476	-13.58	-0.43516	11.537	0	0	0	0
-1.7759	-13.641	-0.33934	11.604	0	0	0	0
-1.8956	-13.703	-0.24875	11.657	0	0	0	0
-2.0026	-13.761	-0.16906	11.693	0	0	0	0
-2.0963	-13.809	-0.10514	11.712	0	0	0	0
-2.1801	-13.843	-0.05749	11.72	-2.138	-13.813	0	0
-2.2597	-13.86	-0.021242	11.719	0	0	0	0
-2.3393	-13.861	0.011336	11.712	0	0	0	0
-2.4213	-13.851	0.048032	11.703	0	0	0	0
-2.5067	-13.834	0.09531	11.694	0	0	0	0
-2.597	-13.815	0.15797	11.685	0	0	0	0
-2.6933	-13.799	0.2387	11.681	0	0	0	0
-2.7963	-13.79	0.33735	11.683	0	0	-2.7453	-13.764
-2.9058	-13.792	0.45033	11.697	0	0	0	0
-3.0203	-13.806	0.57076	11.724	0	0	0	0
-3.137	-13.832	0.69007	11.768	0	0	0	0
-3.2522	-13.865	0.80061	11.825	0	0	0	0
-3.3625	-13.902	0.8974	11.89	0	0	0	0
-3.4661	-13.942	0.97808	11.957	0	0	0	0
-3.5622	-13.983	1.0418	12.021	0	0	0	0
-3.6509	-14.025	1.0896	12.078	0	0	0	0
-3.7321	-14.062	1.1249	12.125	0	0	0	0
-3.8056	-14.092	1.1535	12.164	0	0	0	0
-3.8707	-14.115	1.1804	12.198	0	0	0	0
-3.9275	-14.136	1.2082	12.229	0	0	0	0
-3.9773	-14.157	1.2358	12.25	0	0	0	0
-4.022	-14.177	1.2593	12.259	0	0	0	0
-4.0635	-14.193	1.2738	12.254	0	0	0	0
-4.1031	-14.205	1.2739	12.242	0	0	0	0
-4.141	-14.212	1.2552	12.233	0	0	0	0
-4.1763	-14.215	1.2147	12.234	0	0	0	0
-4.2065	-14.21	1.1529	12.243	0	0	0	0
-4.2274	-14.199	1.0732	12.259	0	0	0	0
-4.2347	-14.18	0.98024	12.283	0	0	0	0
-4.2256	-14.156	0.87955	12.321	0	0	0	0
-4.1979	-14.124	0.77718	12.381	0	0	0	0
-4.1506	-14.084	0.67735	12.458	0	0	0	0
-4.0837	-14.033	0.58086	12.541	0	0	0	0
-3.9996	-13.978	0.48614	12.62	0	0	0	0
-3.9022	-13.925	0.39147	12.688	0	0	0	0
-3.796	-13.881	0.29711	12.745	0	0	0	0
-3.6854	-13.852	0.20626	12.793	0	0	0	0
-3.5739	-13.833	0.12358	12.842	0	0	0	0
-3.4638	-13.821	0.052568	12.897	0	0	0	0
-3.3548	-13.806	-0.00553	12.961	0	0	0	0
-3.2458	-13.785	-0.051012	13.036	0	0	0	0
-3.1369	-13.756	-0.084947	13.125	0	0	0	0
-3.0298	-13.723	-0.10915	13.223	0	0	0	0
-2.9263	-13.688	-0.12628	13.322	-0.12806	13.438	0	0
-2.8261	-13.653	-0.1396	13.416	0	0	0	0
-2.7258	-13.62	-0.15234	13.5	0	0	0	0
-2.621	-13.589	-0.16692	13.571	0	0	-0.12698	13.451
-2.5087	-13.56	-0.18409	13.632	0	0	0	0
-2.3879	-13.535	-0.20287	13.685	0	0	0	0
-2.2602	-13.516	-0.2217	13.73	0	0	0	0
-2.1292	-13.503	-0.23985	13.768	0	0	0	0
-1.9996	-13.499	-0.25788	13.803	0	0	0	0
-1.8761	-13.502	-0.27718	13.84	0	0	0	0
-1.7628	-13.51	-0.29954	13.881	0	0	0	0
-1.6616	-13.515	-0.32628	13.922	0	0	0	0
-1.5726	-13.516	-0.35698	13.956	0	0	0	0
-1.4944	-13.512	-0.38908	13.969	0	0	0	0
-1.4245	-13.506	-0.41895	13.956	0	0	0	0
-1.3589	-13.502	-0.44351	13.926	0	0	0	0
-1.2919	-13.502	-0.46108	13.893	0	0	0	0
-1.2176	-13.507	-0.47141	13.87	0	0	0	0
-1.1306	-13.515	-0.47557	13.864	0	0	0	0
-1.0265	-13.524	-0.47573	13.872	0	0	0	0
-0.90285	-13.529	-0.47476	13.888	0	0	0	0
-0.76013	-13.526	-0.47557	13.907	0	0	0	0
-0.60221	-13.513	-0.48024	13.927	0	0	0	0
-0.43541	-13.489	-0.48917	13.951	0	0	0	0
-0.26598	-13.454	-0.5007	13.981	0	0	0	0
-0.097993	-13.413	-0.5119	14.011	0	0	0	0
0.066955	-13.372	-0.52003	14.036	0	0	0	0
0.22917	-13.333	-0.52323	14.054	0	0	0	0
0.3909	-13.299	-0.52039	14.067	0	0	0	0
0.55567	-13.269	-0.51091	14.074	0	0	0	0
0.72621	-13.243	-0.49498	14.078	0	0	0	0
0.90293	-13.222	-0.47392	14.08	0	0	0	0
1.084	-13.208	-0.45004	14.078	0	0	0	0
1.2653	-13.202	-0.4258	14.071	1.3761	-13.191	0	0
1.4422	-13.205	-0.40278	14.056	0	0	0	0
1.6121	-13.213	-0.38114	14.028	0	0	0	0
1.7758	-13.224	-0.36002	13.984	0	0	0	0
1.9348	-13.235	-0.33898	13.923	0	0	0	0
2.0891	-13.241	-0.31906	13.848	0	0	0	0
2.2369	-13.241	-0.30238	13.766	0	0	0	0
2.3762	-13.231	-0.29075	13.681	0	0	0	0
2.5066	-13.212	-0.28517	13.589	0	0	0	0
2.6274	-13.182	-0.28636	13.49	0	0	0	0
2.7369	-13.142	-0.29498	13.39	0	0	0	0
2.8337	-13.095	-0.31094	13.302	0	0	0	0
2.9176	-13.043	-0.33271	13.235	0	0	0	0
2.9897	-12.989	-0.3573	13.188	0	0	0	0
3.0514	-12.934	-0.38074	13.148	0	0	3.0402	-12.905
3.1046	-12.88	-0.39934	13.102	0	0	0	0
3.1519	-12.83	-0.4113	13.042	0	0	0	0
3.1964	-12.791	-0.41722	12.973	0	0	0	0
3.2413	-12.768	-0.41882	12.903	0	0	0	0
3.2883	-12.765	-0.41785	12.842	0	0	0	0
3.338	-12.779	-0.41598	12.796	0	0	0	0
3.3905	-12.806	-0.41522	12.765	0	0	0	0
3.4448	-12.842	-0.41801	12.75	0	0	0	0
3.4984	-12.885	-0.42717	12.745	0	0	0	0
3.5485	-12.934	-0.44561	12.744	0	0	0	0
3.5929	-12.987	-0.47543	12.741	0	0	0	0
3.6309	-13.04	-0.51709	12.73	0	0	0	0
3.663	-13.087	-0.56976	12.703	0	0	0	0
3.69	-13.121	-0.63259	12.656	0	0	0	0
3.7133	-13.138	-0.70547	12.589	0	0	0	0
3.7344	-13.141	-0.78896	12.509	0	0	0	0
3.7544	-13.132	-0.88368	12.428	0	0	0	0
3.772	-13.121	-0.98901	12.36	0	0	0	0
3.7828	-13.116	-1.1012	12.31	0	0	0	0
3.781	-13.125	-1.2134	12.279	0	0	0	0
3.7612	-13.154	-1.3184	12.262	0	0	0	0
3.7205	-13.201	-1.413	12.255	0	0	0	0
3.6588	-13.262	-1.5	12.255	0	0	0	0
3.5782	-13.329	-1.586	12.263	0	0	0	0
3.4835	-13.392	-1.6777	12.282	0	0	0	0
3.3815	-13.44	-1.7789	12.313	0	0	0	0
3.2799	-13.468	-1.8895	12.349	0	0	0	0
3.1832	-13.48	-2.0053	12.382	0	0	0	0
3.0918	-13.484	-2.1199	12.406	0	0	0	0
3.0036	-13.488	-2.229	12.423	0	0	0	0
2.9165	-13.495	-2.3314	12.445	0	0	0	0
2.8297	-13.505	-2.4286	12.481	0	0	0	0
2.7436	-13.516	-2.5221	12.543	0	0	0	0
2.6601	-13.523	-2.612	12.638	0	0	0	0
2.5814	-13.525	-2.6968	12.764	0	0	0	0
2.5084	-13.518	-2.7733	12.912	0	0	0	0
2.4401	-13.503	-2.8389	13.068	0	0	0	0
2.3749	-13.48	-2.8929	13.216	0	0	0	0
2.3108	-13.45	-2.9375	13.34	-2.9188	13.37	0	0
2.245	-13.414	-2.9764	13.428	0	0	0	0
2.1757	-13.376	-3.013	13.482	0	0	0	0
2.1016	-13.339	-3.0494	13.516	0	0	0	0
2.0225	-13.309	-3.0863	13.55	0	0	-3.0355	13.125
1.9391	-13.288	-3.1232	13.602	0	0	0	0
1.8532	-13.274	-3.1587	13.679	0	0	0	0
1.7664	-13.268	-3.1931	13.781	0	0	0	0
1.681	-13.269	-3.2281	13.908	0	0	0	0
1.5995	-13.276	-3.2647	14.052	0	0	0	0
1.5248	-13.288	-3.3014	14.191	0	0	0	0
1.4598	-13.302	-3.3348	14.294	0	0	0	0
1.4061	-13.314	-3.3618	14.341	0	0	0	0
1.3637	-13.319	-3.3803	14.322	0	0	0	0
1.3316	-13.314	-3.3887	14.249	0	0	0	0
1.3064	-13.301	-3.3855	14.143	0	0	0	0
1.2832	-13.28	-3.3707	14.038	0	0	0	0
1.2549	-13.251	-3.3463	13.957	0	0	0	0
1.2127	-13.215	-3.3161	13.909	0	0	0	0
1.1476	-13.172	-3.2842	13.886	0	0	0	0
1.0533	-13.125	-3.2544	13.878	0	0	0	0
0.92898	-13.078	-3.229	13.885	0	0	0	0
0.77963	-13.042	-3.2083	13.91	0	0	0	0
0.61486	-13.029	-3.1899	13.949	0	0	0	0
0.44539	-13.047	-3.169	13.996	0	0	0	0
0.27904	-13.099	-3.1397	14.046	0	0	0	0
0.11864	-13.178	-3.0964	14.088	0	0	0	0
-0.036858	-13.27	-3.0363	14.109	0	0	0	0
-0.18945	-13.365	-2.9592	14.092	0	0	0	0
-0.33946	-13.455	-2.8671	14.024	0	0	0	0
-0.48511	-13.536	-2.7634	13.912	0	0	0	0
-0.62435	-13.605	-2.6526	13.785	0	0	0	0
-0.75665	-13.659	-2.5399	13.687	-0.694	-13.632	0	0
-0.88194	-13.696	-2.4304	13.645	0	0	0	0
-0.99857	-13.716	-2.3272	13.666	0	0	0	0
-1.1031	-13.72	-2.2316	13.729	0	0	0	0
-1.1924	-13.716	-2.1432	13.802	0	0	0	0
-1.2646	-13.709	-2.0607	13.848	0	0	0	0
-1.3201	-13.704	-1.9826	13.848	0	0	0	0
-1.3613	-13.702	-1.9063	13.804	0	0	0	0
-1.3923	-13.701	-1.829	13.731	0	0	0	0
-1.4185	-13.7	-1.7488	13.646	0	0	0	0
-1.4455	-13.696	-1.6638	13.567	0	0	0	0
-1.478	-13.687	-1.572	13.501	0	0	0	0
-1.519	-13.674	-1.4712	13.454	0	0	-1.5093	-13.693
-1.5694	-13.657	-1.36	13.432	0	0	0	0
-1.6283	-13.638	-1.2375	13.434	0	0	0	0
-1.6931	-13.62	-1.1047	13.453	0	0	0	0
-1.761	-13.605	-0.96341	13.479	0	0	0	0
-1.8301	-13.596	-0.81665	13.501	0	0	0	0
-1.9	-13.596	-0.66994	13.517	0	0	0	0
-1.9703	-13.608	-0.53023	13.524	0	0	0	0
-2.0399	-13.632	-0.40348	13.519	0	0	0	0
-2.1074	-13.665	-0.29327	13.496	0	0	0	0
-2.1725	-13.703	-0.20038	13.454	0	0	0	0
-2.2358	-13.74	-0.12272	13.396	0	0	0	0
-2.2979	-13.774	-0.056131	13.331	0	0	0	0
-2.3588	-13.806	0.005248	13.27	0	0	0	0
-2.4191	-13.838	0.069152	13.221	0	0	0	0
-2.4797	-13.874	0.14357	13.19	0	0	0	0
-2.5415	-13.914	0.23356	13.178	0	0	0	0
-2.6046	-13.956	0.3387	13.172	0	0	0	0
-2.6692	-13.994	0.4538	13.158	0	0	0	0
-2.7352	-14.027	0.57329	13.127	0	0	0	0
-2.801	-14.051	0.69459	13.074	0	0	0	0
-2.8636	-14.066	0.81769	13.005	0	0	0	0
-2.9195	-14.071	0.9441	12.932	0	0	0	0
-2.9649	-14.063	1.0768	12.876	0	0	0	0
-2.9964	-14.041	1.219	12.859	0	0	0	0
-3.013	-14.003	1.3708	12.899	0	0	0	0
-3.0164	-13.953	1.5283	13.001	0	0	0	0
-3.0098	-13.896	1.6854	13.151	0	0	0	0
-2.9963	-13.842	1.8376	13.322	0	0	0	0
-2.9784	-13.799	1.9829	13.484	0	0	0	0
-2.9594	-13.77	2.1231	13.613	0	0	0	0
-2.9424	-13.749	2.2634	13.688	0	0	0	0
-2.9292	-13.726	2.4115	13.699	0	0	0	0
-2.9203	-13.692	2.5738	13.653	0	0	0	0
-2.9159	-13.642	2.7519	13.569	0	0	0	0
-2.9155	-13.576	2.9427	13.473	0	0	0	0
