## Supplementary material for "How to control unpredictable others in court-net sports": International match data: n2_4_3.txt

-1.1633	-12.022	3.8097	11.946	0	0	-1.1506	-11.992
-1.1527	-12.009	3.8151	11.925	0	0	0	0
-1.1379	-11.988	3.8246	11.896	0	0	0	0
-1.1177	-11.96	3.8367	11.863	0	0	0	0
-1.0925	-11.927	3.8497	11.831	0	0	0	0
-1.0644	-11.893	3.8629	11.81	0	0	0	0
-1.036	-11.862	3.8756	11.8	0	0	0	0
-1.0086	-11.836	3.8866	11.8	0	0	0	0
-0.98236	-11.816	3.8948	11.798	0	0	0	0
-0.95707	-11.801	3.8996	11.781	0	0	0	0
-0.93322	-11.788	3.9004	11.744	0	0	0	0
-0.9124	-11.775	3.897	11.694	0	0	0	0
-0.89674	-11.759	3.8889	11.646	0	0	0	0
-0.88769	-11.74	3.8756	11.616	0	0	0	0
-0.88551	-11.718	3.8571	11.614	0	0	0	0
-0.88941	-11.692	3.8365	11.634	0	0	0	0
-0.89789	-11.66	3.8191	11.668	3.7787	11.673	0	0
-0.9093	-11.625	3.8099	11.702	0	0	0	0
-0.92237	-11.588	3.8116	11.729	0	0	0	0
-0.93621	-11.554	3.8247	11.738	0	0	0	0
-0.94984	-11.528	3.8471	11.722	0	0	0	0
-0.96201	-11.512	3.876	11.678	0	0	0	0
-0.97126	-11.506	3.9086	11.612	0	0	0	0
-0.97618	-11.507	3.9437	11.541	0	0	0	0
-0.97553	-11.514	3.9816	11.482	0	0	0	0
-0.96834	-11.526	4.0225	11.445	0	0	0	0
-0.95408	-11.544	4.0653	11.438	0	0	0	0
-0.93322	-11.568	4.1066	11.46	0	0	0	0
-0.90806	-11.598	4.1419	11.498	0	0	0	0
-0.8829	-11.633	4.1683	11.534	0	0	0	0
-0.86269	-11.674	4.1856	11.55	0	0	0	0
-0.85084	-11.721	4.1954	11.538	0	0	0	0
-0.84836	-11.775	4.2004	11.503	0	0	0	0
-0.8543	-11.836	4.2027	11.46	0	0	4.1763	11.135
-0.86693	-11.905	4.2041	11.424	0	0	0	0
-0.88465	-11.983	4.2055	11.404	0	0	0	0
-0.90592	-12.068	4.2069	11.398	0	0	0	0
-0.92873	-12.158	4.2085	11.4	0	0	0	0
-0.95087	-12.246	4.2102	11.405	0	0	0	0
-0.97095	-12.326	4.2119	11.41	0	0	0	0
-0.98885	-12.394	4.2133	11.416	0	0	0	0
-1.0053	-12.448	4.2137	11.424	0	0	0	0
-1.0208	-12.487	4.2122	11.438	0	0	0	0
-1.035	-12.512	4.2073	11.46	0	0	0	0
-1.0477	-12.528	4.1973	11.494	0	0	0	0
-1.0612	-12.542	4.1809	11.541	0	0	0	0
-1.0807	-12.558	4.1575	11.598	0	0	0	0
-1.1134	-12.581	4.1276	11.657	0	0	0	0
-1.1646	-12.613	4.0931	11.714	0	0	0	0
-1.2359	-12.653	4.057	11.763	0	0	0	0
-1.3238	-12.697	4.0222	11.795	0	0	0	0
-1.4217	-12.744	3.9889	11.792	0	0	0	0
-1.5225	-12.791	3.9545	11.74	0	0	0	0
-1.6195	-12.835	3.9134	11.637	0	0	0	0
-1.7074	-12.874	3.8593	11.498	0	0	0	0
-1.7836	-12.908	3.7873	11.354	0	0	0	0
-1.8481	-12.937	3.6951	11.242	-1.8412	-12.832	0	0
-1.9039	-12.962	3.5838	11.185	0	0	0	0
-1.9559	-12.982	3.458	11.189	0	0	0	0
-2.0109	-12.992	3.3244	11.247	0	0	0	0
-2.0748	-12.986	3.1897	11.348	0	0	0	0
-2.15	-12.958	3.0589	11.48	0	0	0	0
-2.2344	-12.902	2.9355	11.628	0	0	0	0
-2.3229	-12.826	2.8214	11.774	0	0	0	0
-2.4089	-12.739	2.7173	11.906	0	0	0	0
-2.486	-12.656	2.623	12.015	0	0	0	0
-2.5496	-12.588	2.5391	12.104	0	0	0	0
-2.5989	-12.538	2.4673	12.176	0	0	0	0
-2.6349	-12.504	2.4089	12.231	0	0	0	0
-2.6591	-12.485	2.3634	12.267	0	0	0	0
-2.673	-12.477	2.328	12.282	0	0	0	0
-2.6785	-12.473	2.2985	12.274	0	0	0	0
-2.6794	-12.469	2.2711	12.248	0	0	0	0
-2.6807	-12.463	2.2436	12.208	0	0	-2.6468	-12.347
-2.6872	-12.46	2.2154	12.166	0	0	0	0
-2.7034	-12.462	2.1863	12.134	0	0	0	0
-2.7323	-12.469	2.1567	12.121	0	0	0	0
-2.7758	-12.477	2.1272	12.133	0	0	0	0
-2.8335	-12.481	2.0984	12.168	0	0	0	0
-2.903	-12.476	2.0709	12.221	0	0	0	0
-2.9805	-12.461	2.0456	12.284	0	0	0	0
-3.0615	-12.439	2.0239	12.351	0	0	0	0
-3.1417	-12.413	2.0078	12.418	0	0	0	0
-3.2174	-12.389	1.9984	12.478	0	0	0	0
-3.2863	-12.366	1.9969	12.527	0	0	0	0
-3.348	-12.346	2.0048	12.56	0	0	0	0
-3.4035	-12.328	2.0247	12.579	0	0	0	0
-3.4545	-12.312	2.0587	12.585	0	0	0	0
-3.5025	-12.297	2.1077	12.583	0	0	0	0
-3.5472	-12.288	2.169	12.576	0	0	0	0
-3.5861	-12.288	2.2371	12.568	0	0	0	0
-3.6157	-12.299	2.3054	12.562	0	0	0	0
-3.6326	-12.318	2.3684	12.56	0	0	0	0
-3.6326	-12.344	2.4231	12.567	0	0	0	0
-3.612	-12.377	2.4693	12.585	0	0	0	0
-3.5693	-12.418	2.5089	12.615	2.5178	12.51	0	0
-3.5062	-12.47	2.5465	12.655	0	0	0	0
-3.4267	-12.534	2.5871	12.699	0	0	0	0
-3.3365	-12.604	2.6347	12.74	0	0	0	0
-3.2417	-12.671	2.6905	12.77	0	0	0	0
-3.1482	-12.725	2.7542	12.788	0	0	0	0
-3.0605	-12.758	2.8267	12.796	0	0	0	0
-2.9808	-12.773	2.9094	12.794	0	0	0	0
-2.9088	-12.778	3.0004	12.784	0	0	0	0
-2.8422	-12.781	3.0935	12.768	0	0	0	0
-2.7782	-12.786	3.1817	12.746	0	0	0	0
-2.7157	-12.793	3.2602	12.721	0	0	0	0
-2.6555	-12.795	3.3271	12.696	0	0	0	0
-2.5987	-12.789	3.3822	12.677	0	0	0	0
-2.5448	-12.773	3.426	12.674	0	0	0	0
-2.4913	-12.75	3.4602	12.695	0	0	0	0
-2.4359	-12.723	3.4874	12.74	0	0	3.474	12.439
-2.3782	-12.694	3.5115	12.796	0	0	0	0
-2.3184	-12.671	3.5368	12.843	0	0	0	0
-2.2565	-12.658	3.5674	12.864	0	0	0	0
-2.1919	-12.657	3.6061	12.86	0	0	0	0
-2.1251	-12.67	3.6538	12.843	0	0	0	0
-2.0582	-12.694	3.7099	12.83	0	0	0	0
-1.9956	-12.723	3.7722	12.831	0	0	0	0
-1.9406	-12.754	3.8363	12.848	0	0	0	0
-1.8939	-12.783	3.8974	12.876	0	0	0	0
-1.8551	-12.806	3.9515	12.905	0	0	0	0
-1.8236	-12.825	3.9962	12.929	0	0	0	0
-1.7989	-12.84	4.0319	12.944	0	0	0	0
-1.7798	-12.854	4.0615	12.952	0	0	0	0
-1.765	-12.868	4.088	12.958	0	0	0	0
-1.7549	-12.881	4.1126	12.966	0	0	0	0
-1.7519	-12.888	4.1332	12.984	0	0	0	0
-1.7605	-12.885	4.145	13.018	0	0	0	0
-1.7854	-12.871	4.1435	13.073	0	0	0	0
-1.8299	-12.841	4.1264	13.149	0	0	0	0
-1.8949	-12.797	4.0941	13.237	0	0	0	0
-1.9788	-12.74	4.0493	13.315	0	0	0	0
-2.0777	-12.674	3.9962	13.364	0	0	0	0
-2.1866	-12.608	3.9397	13.376	0	0	0	0
-2.3006	-12.548	3.883	13.362	0	0	0	0
-2.4161	-12.499	3.8262	13.337	0	0	0	0
-2.5323	-12.461	3.7671	13.308	0	0	0	0
-2.6503	-12.432	3.7039	13.279	0	0	0	0
-2.7715	-12.411	3.6357	13.247	0	0	0	0
-2.8971	-12.397	3.5612	13.207	0	0	0	0
-3.0266	-12.389	3.479	13.16	0	0	0	0
-3.158	-12.386	3.3898	13.105	0	0	0	0
-3.2886	-12.386	3.2964	13.048	-3.3033	-12.314	0	0
-3.416	-12.385	3.2039	12.991	0	0	0	0
-3.5385	-12.381	3.1176	12.938	0	0	0	0
-3.6545	-12.372	3.0425	12.893	0	0	0	0
-3.7626	-12.361	2.9815	12.861	0	0	0	0
-3.8621	-12.35	2.933	12.844	0	0	0	0
-3.953	-12.342	2.891	12.838	0	0	0	0
-4.0362	-12.336	2.8477	12.843	0	0	0	0
-4.1125	-12.332	2.7966	12.857	0	0	0	0
-4.1823	-12.33	2.7338	12.884	0	0	-4.196	-12.248
-4.2453	-12.328	2.6584	12.918	0	0	0	0
-4.3018	-12.323	2.5721	12.95	0	0	0	0
-4.3531	-12.314	2.4779	12.968	0	0	0	0
-4.4009	-12.3	2.3795	12.962	0	0	0	0
-4.4475	-12.286	2.2819	12.932	0	0	0	0
-4.4946	-12.272	2.1908	12.884	0	0	0	0
-4.5425	-12.261	2.1128	12.833	0	0	0	0
-4.5898	-12.253	2.0541	12.792	0	0	0	0
-4.6346	-12.25	2.0167	12.773	0	0	0	0
-4.6753	-12.252	1.9959	12.774	0	0	0	0
-4.7113	-12.26	1.9818	12.788	0	0	0	0
-4.7435	-12.276	1.9649	12.806	0	0	0	0
-4.773	-12.3	1.9386	12.821	0	0	0	0
-4.7992	-12.329	1.9	12.83	0	0	0	0
-4.8187	-12.361	1.8487	12.832	0	0	0	0
-4.8269	-12.391	1.7872	12.826	0	0	0	0
-4.8199	-12.418	1.7195	12.814	0	0	0	0
-4.7957	-12.44	1.6499	12.801	0	0	0	0
-4.7552	-12.456	1.5811	12.793	0	0	0	0
-4.7021	-12.465	1.5138	12.797	0	0	0	0
-4.6415	-12.468	1.4482	12.811	0	0	0	0
-4.5783	-12.466	1.3844	12.826	0	0	0	0
-4.5159	-12.461	1.3224	12.832	0	0	0	0
-4.4577	-12.457	1.261	12.822	0	0	0	0
-4.4055	-12.454	1.199	12.797	0	0	0	0
-4.3586	-12.453	1.1364	12.757	0	0	0	0
-4.3134	-12.455	1.0739	12.709	0	0	0	0
-4.2643	-12.462	1.0111	12.654	0	0	0	0
-4.205	-12.473	0.94534	12.592	0	0	0	0
-4.1291	-12.491	0.87319	12.52	0	0	0	0
-4.0311	-12.515	0.79367	12.441	0	0	0	0
-3.9087	-12.546	0.70994	12.362	0	0	0	0
-3.765	-12.58	0.62761	12.29	0	0	0	0
-3.6071	-12.614	0.55103	12.234	0	0	0	0
-3.4429	-12.644	0.48045	12.196	0	0	0	0
-3.2798	-12.672	0.41222	12.176	0	0	0	0
-3.1236	-12.697	0.34164	12.168	0	0	0	0
-2.9769	-12.722	0.26551	12.17	0	0	0	0
-2.8396	-12.747	0.18315	12.177	0	0	0	0
-2.7092	-12.773	0.096411	12.186	0	0	0	0
-2.5832	-12.802	0.008586	12.195	0	0	0	0
-2.4615	-12.83	-0.076735	12.204	-0.073365	12.149	0	0
-2.3451	-12.855	-0.15572	12.212	0	0	0	0
-2.2343	-12.878	-0.22424	12.218	0	0	0	0
-2.1288	-12.897	-0.27814	12.223	0	0	0	0
-2.0286	-12.912	-0.31401	12.228	0	0	0	0
-1.9333	-12.919	-0.33123	12.231	0	0	0	0
-1.8422	-12.919	-0.33386	12.233	0	0	0	0
-1.7544	-12.915	-0.32944	12.234	0	0	0	0
-1.6695	-12.91	-0.32533	12.232	0	0	0	0
-1.5875	-12.905	-0.32594	12.226	0	0	0	0
-1.5087	-12.901	-0.33239	12.215	0	0	0	0
-1.4329	-12.899	-0.34356	12.194	0	0	-0.37955	12.172
-1.3582	-12.899	-0.35765	12.163	0	0	0	0
-1.2818	-12.903	-0.37352	12.123	0	0	0	0
-1.2019	-12.914	-0.39094	12.08	0	0	0	0
-1.1174	-12.937	-0.40954	12.042	0	0	0	0
-1.029	-12.976	-0.42777	12.015	0	0	0	0
-0.93913	-13.03	-0.44337	12	0	0	0	0
-0.85196	-13.097	-0.45497	11.996	0	0	0	0
-0.77261	-13.17	-0.4629	11.999	0	0	0	0
-0.70609	-13.244	-0.46875	12.005	0	0	0	0
-0.65547	-13.312	-0.47472	12.009	0	0	0	0
-0.62132	-13.37	-0.4829	12.003	0	0	0	0
-0.60253	-13.416	-0.49436	11.984	0	0	0	0
-0.59715	-13.448	-0.50831	11.956	0	0	0	0
-0.60266	-13.467	-0.52224	11.926	0	0	0	0
-0.61637	-13.475	-0.53238	11.906	0	0	0	0
-0.63598	-13.477	-0.53455	11.905	0	0	0	0
-0.65964	-13.476	-0.5259	11.925	0	0	0	0
-0.68601	-13.475	-0.50576	11.962	0	0	0	0
-0.71523	-13.476	-0.47476	12.011	0	0	0	0
-0.74921	-13.48	-0.43403	12.065	0	0	0	0
-0.79043	-13.483	-0.38533	12.117	0	0	0	0
-0.84145	-13.483	-0.33104	12.162	-0.84541	-13.475	0	0
-0.90547	-13.476	-0.27425	12.193	0	0	0	0
-0.98522	-13.462	-0.21869	12.212	0	0	0	0
-1.0809	-13.445	-0.16714	12.221	0	0	0	0
-1.1894	-13.426	-0.11966	12.223	0	0	0	0
-1.3051	-13.41	-0.074133	12.221	0	0	0	0
-1.4203	-13.397	-0.028136	12.216	0	0	0	0
-1.5275	-13.389	0.019938	12.21	0	0	0	0
-1.6216	-13.383	0.070505	12.203	0	0	0	0
-1.7001	-13.379	0.1225	12.196	0	0	0	0
-1.7622	-13.375	0.17309	12.187	0	0	0	0
-1.808	-13.371	0.21923	12.176	0	0	0	0
-1.8381	-13.369	0.26041	12.164	0	0	0	0
-1.8546	-13.366	0.29927	12.151	0	0	0	0
-1.8623	-13.363	0.33953	12.139	0	0	0	0
-1.8679	-13.357	0.38419	12.134	0	0	0	0
-1.8775	-13.348	0.43487	12.143	0	0	-1.8291	-13.275
-1.8949	-13.333	0.49228	12.169	0	0	0	0
-1.9208	-13.31	0.55695	12.208	0	0	0	0
-1.9536	-13.278	0.62861	12.247	0	0	0	0
-1.9908	-13.236	0.70422	12.279	0	0	0	0
-2.0299	-13.188	0.77688	12.307	0	0	0	0
-2.0684	-13.142	0.83819	12.339	0	0	0	0
-2.1048	-13.105	0.88221	12.377	0	0	0	0
-2.1387	-13.083	0.90729	12.423	0	0	0	0
-2.1718	-13.076	0.91532	12.48	0	0	0	0
-2.2056	-13.084	0.91071	12.552	0	0	0	0
-2.2414	-13.102	0.89955	12.639	0	0	0	0
-2.2799	-13.127	0.88777	12.727	0	0	0	0
-2.3208	-13.158	0.87856	12.801	0	0	0	0
-2.3626	-13.194	0.8715	12.844	0	0	0	0
-2.4034	-13.235	0.86327	12.849	0	0	0	0
-2.4428	-13.28	0.84857	12.818	0	0	0	0
-2.4821	-13.326	0.82088	12.755	0	0	0	0
-2.5213	-13.371	0.77378	12.675	0	0	0	0
-2.5588	-13.413	0.70251	12.599	0	0	0	0
-2.591	-13.45	0.60569	12.545	0	0	0	0
-2.6142	-13.482	0.48661	12.524	0	0	0	0
-2.6246	-13.508	0.35289	12.536	0	0	0	0
-2.6198	-13.526	0.21328	12.572	0	0	0	0
-2.5979	-13.536	0.073683	12.624	0	0	0	0
-2.5585	-13.539	-0.06359	12.684	0	0	0	0
-2.5022	-13.535	-0.19775	12.749	0	0	0	0
-2.4317	-13.524	-0.32822	12.821	0	0	0	0
-2.3512	-13.505	-0.45401	12.897	0	0	0	0
-2.2657	-13.479	-0.57281	12.969	0	0	0	0
-2.1795	-13.447	-0.68128	13.026	0	0	0	0
-2.0962	-13.414	-0.77723	13.058	0	0	0	0
-2.0184	-13.383	-0.86178	13.068	-0.87163	12.955	0	0
-1.9481	-13.359	-0.93963	13.069	0	0	0	0
-1.8857	-13.343	-1.0171	13.08	0	0	0	0
-1.8294	-13.336	-1.0996	13.114	0	0	0	0
-1.7755	-13.336	-1.1904	13.181	0	0	0	0
-1.72	-13.343	-1.2886	13.28	0	0	-1.3067	13.515
-1.6597	-13.351	-1.3908	13.401	0	0	0	0
-1.5936	-13.357	-1.4931	13.527	0	0	0	0
-1.5226	-13.357	-1.5914	13.64	0	0	0	0
-1.4482	-13.35	-1.6825	13.72	0	0	0	0
-1.3724	-13.336	-1.7635	13.759	0	0	0	0
-1.298	-13.319	-1.8316	13.761	0	0	0	0
-1.2274	-13.3	-1.8848	13.738	0	0	0	0
-1.1617	-13.285	-1.9226	13.705	0	0	0	0
-1.1011	-13.271	-1.9462	13.676	0	0	0	0
-1.0467	-13.256	-1.957	13.66	0	0	0	0
-0.99957	-13.238	-1.9574	13.656	0	0	0	0
-0.95949	-13.216	-1.9503	13.666	0	0	0	0
-0.92301	-13.191	-1.9382	13.683	0	0	0	0
-0.88394	-13.165	-1.9231	13.699	0	0	0	0
-0.83492	-13.139	-1.9081	13.702	0	0	0	0
-0.76922	-13.111	-1.897	13.678	0	0	0	0
-0.68241	-13.079	-1.8921	13.624	0	0	0	0
-0.57382	-13.044	-1.8918	13.551	0	0	0	0
-0.44691	-13.004	-1.8911	13.474	0	0	0	0
-0.30785	-12.964	-1.8841	13.409	0	0	0	0
-0.16296	-12.928	-1.8678	13.363	0	0	0	0
-0.016088	-12.902	-1.8433	13.338	0	0	0	0
0.13286	-12.89	-1.812	13.335	0	0	0	0
0.28709	-12.897	-1.7744	13.352	0	0	0	0
0.45006	-12.922	-1.7306	13.391	0	0	0	0
0.62273	-12.964	-1.6808	13.45	0	0	0	0
0.80288	-13.018	-1.6255	13.524	0	0	0	0
0.98669	-13.083	-1.5659	13.604	0	0	0	0
1.171	-13.16	-1.5025	13.683	0	0	0	0
1.3538	-13.248	-1.4356	13.75	0	0	0	0
1.5341	-13.341	-1.3655	13.796	1.5666	-13.295	0	0
1.7109	-13.433	-1.2946	13.813	0	0	0	0
1.8839	-13.515	-1.2269	13.797	0	0	0	0
2.0531	-13.583	-1.1661	13.748	0	0	0	0
2.2165	-13.631	-1.1142	13.671	0	0	0	0
2.3712	-13.657	-1.0712	13.578	0	0	0	0
2.5147	-13.659	-1.0366	13.483	0	0	0	0
2.646	-13.642	-1.0093	13.403	0	0	0	0
2.7647	-13.613	-0.98721	13.344	0	0	2.7452	-13.464
2.8708	-13.584	-0.96688	13.308	0	0	0	0
2.965	-13.559	-0.94495	13.289	0	0	0	0
3.0494	-13.54	-0.91948	13.279	0	0	0	0
3.1264	-13.53	-0.89044	13.272	0	0	0	0
3.1995	-13.529	-0.85947	13.262	0	0	0	0
3.272	-13.537	-0.82957	13.242	0	0	0	0
3.3453	-13.554	-0.80401	13.211	0	0	0	0
3.4189	-13.577	-0.78482	13.169	0	0	0	0
3.4907	-13.606	-0.77246	13.122	0	0	0	0
3.5584	-13.644	-0.76665	13.078	0	0	0	0
3.6196	-13.69	-0.76706	13.043	0	0	0	0
3.6734	-13.74	-0.77367	13.02	0	0	0	0
3.7201	-13.788	-0.78661	13.009	0	0	0	0
3.7612	-13.823	-0.80574	13.01	0	0	0	0
3.7986	-13.844	-0.82953	13.023	0	0	0	0
3.8344	-13.854	-0.85439	13.048	0	0	0	0
3.8701	-13.855	-0.87556	13.084	0	0	0	0
3.9071	-13.851	-0.88964	13.13	0	0	0	0
3.9446	-13.844	-0.8961	13.178	0	0	0	0
3.9786	-13.833	-0.89672	13.222	0	0	0	0
4.0012	-13.819	-0.89393	13.256	0	0	0	0
4.0036	-13.804	-0.88968	13.278	0	0	0	0
3.9792	-13.79	-0.88531	13.29	0	0	0	0
3.926	-13.78	-0.88175	13.295	-0.88329	13.226	0	0
3.8452	-13.773	-0.87992	13.297	0	0	0	0
3.7416	-13.768	-0.88094	13.297	0	0	0	0
3.6219	-13.766	-0.88619	13.297	0	0	0	0
3.4934	-13.765	-0.89723	13.297	0	0	0	0
3.3619	-13.766	-0.91531	13.299	0	0	0	0
3.233	-13.764	-0.94044	13.3	0	0	0	0
3.1117	-13.757	-0.97067	13.301	0	0	0	0
3.0006	-13.746	-1.0029	13.297	0	0	0	0
2.9001	-13.732	-1.0346	13.286	0	0	0	0
2.8085	-13.717	-1.0646	13.266	0	0	0	0
2.7234	-13.705	-1.0917	13.235	0	0	0	0
2.6421	-13.696	-1.1145	13.194	0	0	0	0
2.5618	-13.694	-1.1318	13.149	0	0	0	0
2.4801	-13.7	-1.1433	13.107	0	0	0	0
2.3957	-13.715	-1.1496	13.075	0	0	0	0
2.3091	-13.736	-1.1519	13.055	0	0	0	0
2.2205	-13.762	-1.1517	13.044	0	0	0	0
2.1291	-13.789	-1.1505	13.041	0	0	0	0
2.0347	-13.817	-1.15	13.042	0	0	0	0
1.9389	-13.847	-1.1517	13.044	0	0	-1.1492	12.979
1.8441	-13.876	-1.1571	13.045	0	0	0	0
1.753	-13.902	-1.1676	13.041	0	0	0	0
1.6683	-13.924	-1.1837	13.03	0	0	0	0
1.5923	-13.941	-1.2047	13.009	0	0	0	0
1.5271	-13.958	-1.2276	12.978	0	0	0	0
1.4737	-13.974	-1.2485	12.937	0	0	0	0
1.4319	-13.992	-1.2649	12.896	0	0	0	0
1.3994	-14.007	-1.2768	12.862	0	0	0	0
1.3719	-14.016	-1.2854	12.844	0	0	0	0
1.342	-14.015	-1.2925	12.845	0	0	0	0
1.3002	-14.002	-1.2988	12.862	0	0	0	0
1.2368	-13.977	-1.3043	12.889	0	0	0	0
1.1459	-13.945	-1.3073	12.916	0	0	0	0
1.0281	-13.914	-1.3053	12.929	0	0	0	0
0.88993	-13.896	-1.296	12.922	0	0	0	0
0.74099	-13.9	-1.2782	12.896	0	0	0	0
0.58995	-13.929	-1.2512	12.855	0	0	0	0
0.44242	-13.982	-1.2139	12.806	0	0	0	0
0.30041	-14.05	-1.1652	12.747	0	0	0	0
0.16347	-14.121	-1.1052	12.68	0	0	0	0
0.030492	-14.186	-1.0359	12.607	0	0	0	0
-0.099132	-14.241	-0.95945	12.531	0	0	0	0
-0.22528	-14.287	-0.87774	12.458	0	0	0	0
-0.3472	-14.324	-0.79252	12.39	0	0	0	0
-0.46405	-14.35	-0.70578	12.335	0	0	0	0
-0.57506	-14.366	-0.61912	12.302	-0.57948	-14.342	0	0
-0.67886	-14.374	-0.53348	12.299	0	0	0	0
-0.77322	-14.376	-0.45003	12.328	0	0	0	0
-0.85484	-14.377	-0.37153	12.387	0	0	0	0
-0.92009	-14.381	-0.30179	12.466	0	0	0	0
-0.96741	-14.389	-0.24303	12.549	0	0	0	0
-0.999	-14.4	-0.19388	12.619	0	0	0	0
-1.02	-14.412	-0.15018	12.668	0	0	0	0
-1.0364	-14.426	-0.10726	12.694	0	0	0	0
-1.0532	-14.443	-0.061632	12.702	0	0	0	0
-1.0734	-14.462	-0.010567	12.699	0	0	0	0
-1.0981	-14.483	0.048877	12.691	0	0	0	0
-1.1274	-14.503	0.11896	12.688	0	0	-1.1167	-14.452
-1.1615	-14.521	0.19942	12.694	0	0	0	0
-1.2007	-14.536	0.28741	12.707	0	0	0	0
-1.245	-14.548	0.3786	12.719	0	0	0	0
-1.2943	-14.556	0.46834	12.724	0	0	0	0
-1.3479	-14.561	0.55263	12.715	0	0	0	0
-1.4043	-14.565	0.62865	12.692	0	0	0	0
-1.461	-14.57	0.6948	12.658	0	0	0	0
-1.5151	-14.576	0.75126	12.615	0	0	0	0
-1.5641	-14.58	0.80027	12.565	0	0	0	0
-1.6065	-14.581	0.8454	12.514	0	0	0	0
-1.6429	-14.578	0.89035	12.47	0	0	0	0
-1.6764	-14.573	0.93882	12.436	0	0	0	0
-1.7109	-14.569	0.9942	12.413	0	0	0	0
-1.7495	-14.569	1.0578	12.397	0	0	0	0
-1.7938	-14.579	1.1274	12.387	0	0	0	0
-1.8441	-14.6	1.1983	12.384	0	0	0	0
-1.8992	-14.637	1.2655	12.381	0	0	0	0
-1.9566	-14.689	1.3258	12.366	0	0	0	0
-2.0121	-14.752	1.3796	12.333	0	0	0	0
-2.0612	-14.819	1.4296	12.288	0	0	0	0
-2.1012	-14.882	1.4798	12.245	0	0	0	0
-2.1313	-14.934	1.5332	12.221	0	0	0	0
-2.1521	-14.975	1.5914	12.225	0	0	0	0
-2.164	-15.005	1.6547	12.259	0	0	0	0
-2.1666	-15.026	1.7213	12.317	1.7333	12.545	0	0
-2.1586	-15.038	1.788	12.388	0	0	0	0
-2.1387	-15.04	1.8515	12.467	0	0	0	0
-2.1068	-15.027	1.9094	12.55	0	0	0	0
-2.0648	-14.999	1.9592	12.627	0	0	0	0
-2.0164	-14.952	1.9979	12.689	0	0	0	0
-1.966	-14.89	2.0233	12.73	0	0	0	0
-1.9173	-14.816	2.0357	12.748	0	0	0	0
-1.8731	-14.741	2.0376	12.752	0	0	0	0
-1.8344	-14.674	2.0331	12.754	0	0	0	0
-1.8005	-14.624	2.0265	12.764	0	0	0	0
-1.769	-14.592	2.0213	12.782	0	0	0	0
-1.7363	-14.573	2.0202	12.805	0	0	0	0
-1.699	-14.556	2.0254	12.833	0	0	2.0138	12.789
-1.6551	-14.536	2.0386	12.864	0	0	0	0
-1.6045	-14.513	2.0604	12.902	0	0	0	0
-1.548	-14.489	2.0894	12.946	0	0	0	0
-1.4866	-14.465	2.1215	12.992	0	0	0	0
-1.4218	-14.441	2.151	13.032	0	0	0	0
-1.3562	-14.418	2.1741	13.063	0	0	0	0
-1.2936	-14.397	2.1895	13.083	0	0	0	0
-1.2373	-14.375	2.1984	13.095	0	0	0	0
-1.1888	-14.351	2.2024	13.099	0	0	0	0
-1.1482	-14.32	2.2033	13.1	0	0	0	0
-1.1143	-14.282	2.2027	13.098	0	0	0	0
-1.0848	-14.236	2.2014	13.096	0	0	0	0
-1.0561	-14.187	2.1999	13.094	0	0	0	0
-1.0228	-14.136	2.1984	13.092	0	0	0	0
-0.97787	-14.084	2.1967	13.091	0	0	0	0
-0.91473	-14.03	2.1944	13.091	0	0	0	0
-0.82967	-13.974	2.1912	13.091	0	0	0	0
-0.72336	-13.919	2.1867	13.091	0	0	0	0
-0.60007	-13.868	2.1803	13.091	0	0	0	0
-0.46624	-13.823	2.1702	13.091	0	0	0	0
-0.32956	-13.785	2.1535	13.091	0	0	0	0
-0.19747	-13.755	2.1266	13.092	0	0	0	0
-0.074661	-13.735	2.0864	13.095	0	0	0	0
0.03823	-13.725	2.0308	13.099	0	0	0	0
0.14301	-13.727	1.9611	13.106	0	0	0	0
0.24141	-13.741	1.8807	13.116	0	0	0	0
0.33468	-13.768	1.794	13.13	0.35553	-13.688	0	0
0.42477	-13.804	1.704	13.147	0	0	0	0
0.51432	-13.843	1.6144	13.167	0	0	0	0
0.60435	-13.881	1.5306	13.188	0	0	0	0
0.69212	-13.912	1.4584	13.208	0	0	0	0
0.77193	-13.936	1.4001	13.233	0	0	0	0
0.83877	-13.953	1.3536	13.265	0	0	0	0
0.89139	-13.966	1.3134	13.301	0	0	0	0
0.93234	-13.978	1.2727	13.333	0	0	0	0
0.96574	-13.988	1.2248	13.349	0	0	0	0
0.99509	-13.996	1.1648	13.348	0	0	0	0
1.0225	-14.001	1.0919	13.338	0	0	0	0
1.0489	-14.003	1.0099	13.324	0	0	0	0
1.0752	-14.003	0.92468	13.309	0	0	0	0
1.1025	-14	0.8407	13.289	0	0	1.1312	-13.916
1.1329	-13.993	0.75975	13.263	0	0	0	0
1.1691	-13.98	0.68109	13.236	0	0	0	0
1.2128	-13.96	0.60361	13.211	0	0	0	0
1.2629	-13.933	0.52864	13.19	0	0	0	0
1.3161	-13.902	0.46042	13.171	0	0	0	0
1.3686	-13.871	0.4036	13.155	0	0	0	0
1.4176	-13.844	0.36101	13.143	0	0	0	0
1.4613	-13.825	0.33304	13.142	0	0	0	0
1.4979	-13.816	0.31797	13.154	0	0	0	0
1.5254	-13.814	0.31311	13.182	0	0	0	0
1.5433	-13.818	0.31636	13.226	0	0	0	0
1.5532	-13.824	0.32681	13.285	0	0	0	0
1.5589	-13.828	0.34417	13.36	0	0	0	0
1.5649	-13.83	0.36794	13.442	0	0	0	0
1.5747	-13.833	0.39673	13.52	0	0	0	0
1.5899	-13.84	0.42797	13.578	0	0	0	0
1.61	-13.853	0.45936	13.604	0	0	0	0
1.6333	-13.872	0.49077	13.592	0	0	0	0
1.6574	-13.895	0.5242	13.543	0	0	0	0
1.6792	-13.92	0.56228	13.467	0	0	0	0
1.6951	-13.94	0.60779	13.372	0	0	0	0
1.7002	-13.949	0.66336	13.268	0	0	0	0
1.6893	-13.945	0.73058	13.166	0	0	0	0
1.6598	-13.924	0.80915	13.074	0	0	0	0
1.613	-13.889	0.89628	12.997	0	0	0	0
1.5536	-13.841	0.98722	12.933	0	0	0	0
1.4874	-13.781	1.0778	12.877	0	0	0	0
1.42	-13.716	1.1668	12.817	0	0	0	0
1.3556	-13.653	1.2561	12.746	0	0	0	0
1.2963	-13.601	1.3497	12.662	0	0	0	0
1.241	-13.563	1.4505	12.574	0	0	0	0
1.1867	-13.537	1.5573	12.494	0	0	0	0
1.1307	-13.519	1.6643	12.431	0	0	0	0
1.0722	-13.502	1.7641	12.388	0	0	0	0
1.0121	-13.48	1.8516	12.363	0	0	0	0
0.95137	-13.446	1.9271	12.35	0	0	0	0
0.89037	-13.401	1.9947	12.343	0	0	0	0
0.829	-13.348	2.058	12.333	2.1029	12.277	0	0
0.767	-13.297	2.1185	12.317	0	0	0	0
0.70388	-13.252	2.1768	12.299	0	0	0	0
0.63868	-13.22	2.2331	12.28	0	0	0	0
0.57016	-13.201	2.2876	12.266	0	0	0	0
0.49766	-13.195	2.3406	12.264	0	0	0	0
0.42203	-13.195	2.3922	12.277	0	0	0	0
0.34566	-13.199	2.441	12.305	0	0	0	0
0.27136	-13.204	2.485	12.344	0	0	0	0
0.20122	-13.213	2.5229	12.388	0	0	0	0
0.13616	-13.227	2.5538	12.429	0	0	0	0
0.076117	-13.249	2.5779	12.456	0	0	0	0
0.020242	-13.276	2.5959	12.465	0	0	0	0
-0.032934	-13.306	2.609	12.454	0	0	0	0
-0.084713	-13.335	2.6193	12.431	0	0	0	0
-0.135	-13.357	2.6292	12.403	0	0	0	0
-0.18228	-13.367	2.6414	12.374	0	0	0	0
-0.22497	-13.36	2.6572	12.347	0	0	0	0
-0.2622	-13.336	2.6765	12.322	0	0	0	0
-0.29331	-13.3	2.6981	12.303	0	0	0	0
-0.3173	-13.259	2.7207	12.29	0	0	2.7165	12.24
-0.33386	-13.22	2.7431	12.282	0	0	0	0
-0.34481	-13.188	2.7641	12.275	0	0	0	0
-0.35364	-13.167	2.783	12.269	0	0	0	0
-0.36325	-13.161	2.7999	12.26	0	0	0	0
-0.37465	-13.17	2.8166	12.248	0	0	0	0
-0.38711	-13.19	2.8367	12.231	0	0	0	0
-0.39964	-13.215	2.8641	12.213	0	0	0	0
-0.4126	-13.241	2.9016	12.198	0	0	0	0
-0.42862	-13.265	2.9493	12.196	0	0	0	0
-0.45252	-13.286	3.0034	12.215	0	0	0	0
-0.49018	-13.305	3.0575	12.256	0	0	0	0
-0.54667	-13.321	3.1048	12.31	0	0	0	0
-0.62389	-13.336	3.1404	12.363	0	0	0	0
-0.71874	-13.346	3.1611	12.401	0	0	0	0
-0.82321	-13.353	3.1664	12.418	0	0	0	0
-0.9273	-13.357	3.1587	12.415	0	0	0	0
-1.0229	-13.358	3.1433	12.397	0	0	0	0
-1.1059	-13.356	3.1258	12.375	0	0	0	0
-1.1759	-13.35	3.1098	12.353	0	0	0	0
-1.2339	-13.34	3.0946	12.335	-1.2549	-13.293	0	0
-1.2821	-13.321	3.0764	12.323	0	0	0	0
-1.3238	-13.291	3.0502	12.318	0	0	0	0
-1.364	-13.248	3.0128	12.318	0	0	0	0
-1.4075	-13.19	2.9638	12.317	0	0	0	0
-1.4561	-13.121	2.9053	12.309	0	0	0	0
-1.5084	-13.048	2.8408	12.292	0	0	0	0
-1.5609	-12.975	2.7735	12.266	0	0	0	0
-1.6105	-12.907	2.7069	12.234	0	0	0	0
-1.655	-12.846	2.6444	12.196	0	0	0	0
-1.693	-12.793	2.5887	12.157	0	0	0	0
-1.7237	-12.75	2.5401	12.123	0	0	0	0
-1.7459	-12.716	2.4961	12.098	0	0	0	0
-1.759	-12.687	2.4519	12.077	0	0	0	0
-1.763	-12.661	2.4035	12.056	0	0	0	0
-1.7593	-12.63	2.3489	12.03	0	0	0	0
-1.7498	-12.586	2.2872	12.003	0	0	0	0
-1.7365	-12.526	2.2184	11.983	0	0	0	0
-1.721	-12.449	2.1434	11.978	0	0	0	0
-1.7052	-12.359	2.0653	11.99	0	0	-1.6697	-12.195
-1.6908	-12.264	1.9892	12.012	0	0	0	0
-1.679	-12.174	1.9197	12.041	0	0	0	0
-1.6705	-12.094	1.86	12.072	0	0	0	0
-1.6658	-12.027	1.8112	12.109	0	0	0	0
-1.6637	-11.975	1.7733	12.152	0	0	0	0
-1.6618	-11.936	1.7452	12.201	0	0	0	0
-1.6571	-11.907	1.7252	12.254	0	0	0	0
-1.6478	-11.886	1.712	12.303	0	0	0	0
-1.6329	-11.872	1.7043	12.344	0	0	0	0
-1.6122	-11.862	1.7005	12.372	0	0	0	0
-1.5846	-11.858	1.6987	12.386	0	0	0	0
-1.5488	-11.859	1.6965	12.383	0	0	0	0
-1.5053	-11.865	1.6916	12.356	0	0	0	0
-1.4562	-11.875	1.6818	12.298	0	0	0	0
-1.4038	-11.889	1.6658	12.202	0	0	0	0
-1.349	-11.902	1.6436	12.066	0	0	0	0
-1.2919	-11.915	1.6173	11.899	0	0	0	0
-1.2339	-11.926	1.5901	11.726	0	0	0	0
-1.1777	-11.933	1.5636	11.574	0	0	0	0
-1.1266	-11.936	1.5371	11.461	0	0	0	0
-1.0828	-11.936	1.5087	11.39	0	0	0	0
-1.0469	-11.935	1.4769	11.353	0	0	0	0
-1.0183	-11.94	1.4429	11.342	0	0	0	0
-0.99569	-11.951	1.4099	11.345	0	0	0	0
-0.97712	-11.972	1.3818	11.353	0	0	0	0
-0.95975	-12.001	1.3609	11.359	0	0	0	0
-0.93978	-12.037	1.3471	11.357	0	0	0	0
-0.91324	-12.081	1.3389	11.343	0	0	0	0
-0.87747	-12.133	1.3346	11.315	0	0	0	0
-0.83217	-12.191	1.3329	11.273	0	0	0	0
-0.77901	-12.254	1.3336	11.221	0	0	0	0
-0.72052	-12.32	1.3371	11.166	0	0	0	0
-0.6597	-12.386	1.345	11.113	0	0	0	0
-0.60005	-12.447	1.359	11.067	1.3411	11.097	0	0
-0.54519	-12.499	1.3807	11.032	0	0	0	0
-0.49842	-12.54	1.4106	11.017	0	0	0	0
-0.46165	-12.573	1.4476	11.031	0	0	0	0
-0.43469	-12.601	1.4891	11.079	0	0	0	0
-0.41588	-12.626	1.5325	11.161	0	0	0	0
-0.40343	-12.649	1.5761	11.271	0	0	0	0
-0.39635	-12.67	1.6191	11.4	0	0	0	0
-0.39431	-12.688	1.6602	11.533	0	0	0	0
-0.39661	-12.705	1.6963	11.652	0	0	0	0
-0.40119	-12.724	1.7247	11.746	0	0	0	0
-0.40484	-12.747	1.7441	11.809	0	0	0	0
-0.40454	-12.775	1.7551	11.846	0	0	0	0
-0.39865	-12.81	1.7597	11.862	0	0	0	0
-0.38731	-12.848	1.76	11.866	0	0	0	0
-0.37208	-12.889	1.7584	11.863	0	0	0	0
-0.35517	-12.928	1.7567	11.857	0	0	0	0
-0.33835	-12.963	1.7571	11.851	0	0	0	0
-0.32233	-12.995	1.7613	11.845	0	0	0	0
-0.30666	-13.028	1.7711	11.841	0	0	1.7503	11.794
-0.29043	-13.065	1.7877	11.838	0	0	0	0
-0.27305	-13.107	1.8109	11.836	0	0	0	0
-0.2546	-13.152	1.8383	11.834	0	0	0	0
-0.23556	-13.196	1.8659	11.832	0	0	0	0
-0.2162	-13.234	1.8896	11.831	0	0	0	0
-0.196	-13.264	1.9071	11.83	0	0	0	0
-0.17398	-13.285	1.9182	11.829	0	0	0	0
-0.14981	-13.299	1.9243	11.828	0	0	0	0
-0.12445	-13.306	1.9274	11.827	0	0	0	0
-0.10016	-13.31	1.9301	11.826	0	0	0	0
-0.080703	-13.312	1.9345	11.824	0	0	0	0
-0.071712	-13.313	1.9426	11.821	0	0	0	0
-0.080282	-13.313	1.9555	11.82	0	0	0	0
-0.11309	-13.313	1.9727	11.82	0	0	0	0
-0.17421	-13.311	1.9917	11.824	0	0	0	0
-0.26392	-13.306	2.009	11.834	0	0	0	0
-0.37884	-13.296	2.0211	11.853	0	0	0	0
-0.51289	-13.28	2.0259	11.882	0	0	0	0
-0.65878	-13.256	2.022	11.918	0	0	0	0
-0.80929	-13.228	2.0085	11.955	0	0	0	0
-0.95863	-13.204	1.9849	11.982	0	0	0	0
-1.1039	-13.19	1.9521	11.987	0	0	0	0
-1.2459	-13.191	1.9113	11.969	0	0	0	0
-1.3872	-13.206	1.8645	11.937	0	0	0	0
-1.5296	-13.231	1.8148	11.907	0	0	0	0
-1.671	-13.264	1.7661	11.888	0	0	0	0
-1.807	-13.301	1.721	11.888	0	0	0	0
-1.9341	-13.336	1.6803	11.91	-2.0043	-13.299	0	0
-2.0524	-13.366	1.6446	11.952	0	0	0	0
-2.165	-13.384	1.6149	12.007	0	0	0	0
-2.2747	-13.388	1.5929	12.065	0	0	0	0
-2.3811	-13.376	1.579	12.119	0	0	0	0
-2.481	-13.353	1.5728	12.162	0	0	0	0
-2.5715	-13.325	1.572	12.187	0	0	0	0
-2.6521	-13.296	1.5741	12.192	0	0	0	0
-2.7247	-13.266	1.5773	12.178	0	0	0	0
-2.7908	-13.237	1.5812	12.155	0	0	-2.8022	-13.233
-2.8502	-13.209	1.5865	12.131	0	0	0	0
-2.9022	-13.183	1.5949	12.113	0	0	0	0
-2.9457	-13.162	1.6082	12.105	0	0	0	0
-2.9802	-13.147	1.628	12.107	0	0	0	0
-3.0074	-13.138	1.6545	12.123	0	0	0	0
-3.0303	-13.134	1.6866	12.153	0	0	0	0
-3.0515	-13.131	1.7218	12.193	0	0	0	0
-3.0726	-13.128	1.7565	12.239	0	0	0	0
-3.0943	-13.123	1.7866	12.282	0	0	0	0
-3.1175	-13.116	1.8101	12.318	0	0	0	0
-3.1431	-13.107	1.8273	12.344	0	0	0	0
-3.1713	-13.096	1.8407	12.359	0	0	0	0
-3.2003	-13.088	1.8533	12.365	0	0	0	0
-3.2272	-13.087	1.8679	12.358	0	0	0	0
-3.2489	-13.098	1.8856	12.338	0	0	0	0
-3.263	-13.124	1.9047	12.3	0	0	0	0
-3.2666	-13.16	1.92	12.24	0	0	0	0
-3.2567	-13.2	1.9235	12.159	0	0	0	0
-3.231	-13.241	1.9065	12.065	0	0	0	0
-3.1895	-13.279	1.8622	11.972	0	0	0	0
-3.1353	-13.31	1.7879	11.895	0	0	0	0
-3.0738	-13.331	1.6868	11.845	0	0	0	0
-3.0112	-13.342	1.5682	11.82	0	0	0	0
-2.9526	-13.348	1.444	11.814	0	0	0	0
-2.9003	-13.356	1.3233	11.814	0	0	0	0
-2.8544	-13.367	1.209	11.812	0	0	0	0
-2.8135	-13.384	1.0978	11.804	0	0	0	0
-2.7747	-13.404	0.98399	11.792	0	0	0	0
-2.7341	-13.423	0.86438	11.783	0	0	0	0
-2.6867	-13.436	0.73966	11.789	0	0	0	0
-2.628	-13.437	0.61313	11.815	0	0	0	0
-2.5542	-13.42	0.48762	11.852	0	0	0	0
-2.4635	-13.385	0.36338	11.886	0	0	0	0
-2.3565	-13.337	0.23841	11.903	0	0	0	0
-2.2366	-13.284	0.11009	11.894	0	0	0	0
-2.1091	-13.234	-0.023952	11.854	0	0	0	0
-1.9805	-13.191	-0.16532	11.784	0	0	0	0
-1.856	-13.161	-0.3139	11.691	0	0	0	0
-1.738	-13.143	-0.46731	11.589	0	0	0	0
-1.6271	-13.131	-0.62274	11.49	0	0	0	0
-1.5235	-13.119	-0.77932	11.401	0	0	0	0
-1.4279	-13.1	-0.93843	11.322	0	0	0	0
-1.3414	-13.066	-1.1027	11.26	0	0	0	0
-1.2644	-13.016	-1.2738	11.226	0	0	0	0
-1.1963	-12.955	-1.4509	11.222	0	0	0	0
-1.1358	-12.885	-1.6296	11.238	0	0	0	0
-1.0818	-12.809	-1.8054	11.251	0	0	0	0
-1.033	-12.728	-1.975	11.229	-1.9883	11.563	0	0
-0.98804	-12.646	-2.1378	11.15	0	0	0	0
-0.94409	-12.564	-2.2947	11.016	0	0	0	0
-0.89829	-12.486	-2.4471	10.85	0	0	0	0
-0.84964	-12.411	-2.5952	10.681	0	0	0	0
-0.79962	-12.334	-2.7365	10.538	0	0	-2.6795	10.191
-0.7512	-12.252	-2.8658	10.441	0	0	0	0
-0.70696	-12.162	-2.9783	10.398	0	0	0	0
-0.66756	-12.066	-3.0726	10.399	0	0	0	0
-0.63204	-11.97	-3.1512	10.422	0	0	0	0
-0.59877	-11.882	-3.2181	10.443	0	0	0	0
-0.56589	-11.81	-3.2783	10.449	0	0	0	0
-0.53132	-11.759	-3.3368	10.439	0	0	0	0
-0.49381	-11.731	-3.3979	10.42	0	0	0	0
-0.45449	-11.719	-3.4635	10.402	0	0	0	0
-0.41741	-11.716	-3.5329	10.384	0	0	0	0
-0.3872	-11.709	-3.603	10.364	0	0	0	0
-0.36569	-11.685	-3.6693	10.342	0	0	0	0
-0.35183	-11.632	-3.7279	10.317	0	0	0	0
-0.34417	-11.546	-3.7771	10.293	0	0	0	0
-0.3423	-11.43	-3.8188	10.274	0	0	0	0
-0.34639	-11.296	-3.857	10.264	0	0	0	0
-0.35625	-11.162	-3.8951	10.254	0	0	0	0
-0.37099	-11.043	-3.9346	10.241	0	0	0	0
-0.38992	-10.943	-3.9742	10.22	0	0	0	0
-0.41352	-10.86	-4.0106	10.188	0	0	0	0
-0.44332	-10.785	-4.0417	10.136	0	0	0	0
-0.48103	-10.707	-4.0689	10.066	0	0	0	0
-0.52745	-10.619	-4.0946	9.9897	0	0	0	0
-0.58134	-10.513	-4.1178	9.9268	0	0	0	0
-0.63903	-10.387	-4.1337	9.8911	0	0	0	0
-0.69573	-10.246	-4.1352	9.885	0	0	0	0
-0.74721	-10.1	-4.1165	9.8994	0	0	0	0
-0.79046	-9.9546	-4.0747	9.9248	0	0	0	0
-0.82324	-9.8151	-4.0107	9.9625	0	0	0	0
-0.84369	-9.6869	-3.9268	10.02	0	0	0	0
-0.85114	-9.5789	-3.8258	10.097	0	0	0	0
-0.84666	-9.5	-3.7123	10.185	0	0	0	0
-0.83271	-9.4529	-3.5917	10.268	0	0	0	0
-0.81208	-9.4329	-3.47	10.339	0	0	0	0
-0.78658	-9.4314	-3.3517	10.402	0	0	0	0
-0.75649	-9.4398	-3.2387	10.46	0	0	0	0
-0.7216	-9.4522	-3.1306	10.509	0	0	0	0
-0.68285	-9.4651	-3.0265	10.538	0	0	0	0
-0.64287	-9.4768	-2.9265	10.545	0	0	0	0
-0.60465	-9.4866	-2.8312	10.534	-0.60768	-9.4672	0	0
-0.57043	-9.4944	-2.7409	10.519	0	0	0	0
-0.54169	-9.5001	-2.6552	10.512	0	0	0	0
-0.51852	-9.5031	-2.5719	10.52	0	0	0	0
-0.49876	-9.5023	-2.4866	10.545	0	0	0	0
-0.47882	-9.496	-2.3951	10.582	0	0	0	0
-0.45535	-9.4819	-2.2954	10.623	0	0	0	0
-0.426	-9.4578	-2.1879	10.661	0	0	0	0
-0.38918	-9.4229	-2.0729	10.687	0	0	0	0
-0.34334	-9.3792	-1.9503	10.699	0	0	-0.32947	-9.3515
-0.28661	-9.3312	-1.8208	10.696	0	0	0	0
-0.21776	-9.283	-1.6882	10.689	0	0	0	0
-0.13758	-9.2368	-1.5603	10.693	0	0	0	0
-0.049067	-9.1945	-1.4446	10.717	0	0	0	0
0.043766	-9.1584	-1.3444	10.763	0	0	0	0
0.13695	-9.1287	-1.2576	10.824	0	0	0	0
0.22635	-9.0999	-1.1812	10.881	0	0	0	0
0.3077	-9.0632	-1.1139	10.912	0	0	0	0
0.37747	-9.0118	-1.0545	10.913	0	0	0	0
0.43339	-8.9462	-1.0008	10.892	0	0	0	0
0.47444	-8.8747	-0.95113	10.863	0	0	0	0
0.50123	-8.8085	-0.90697	10.836	0	0	0	0
0.51636	-8.7574	-0.87253	10.815	0	0	0	0
0.52381	-8.7265	-0.85124	10.802	0	0	0	0
