## Supplementary material for "How to control unpredictable others in court-net sports": International match data: n2_4_4.txt

1.4051	-12.128	-2.7418	11.333	0	0	1.3953	-12.107
1.4114	-12.107	-2.7507	11.317	0	0	0	0
1.4188	-12.071	-2.7578	11.31	0	0	0	0
1.4274	-12.025	-2.7624	11.317	0	0	0	0
1.4366	-11.976	-2.7645	11.334	0	0	0	0
1.4459	-11.93	-2.7639	11.354	0	0	0	0
1.4548	-11.892	-2.7614	11.371	0	0	0	0
1.464	-11.865	-2.7579	11.384	0	0	0	0
1.4742	-11.854	-2.7554	11.394	0	0	0	0
1.4862	-11.859	-2.7565	11.402	0	0	0	0
1.4999	-11.88	-2.7648	11.411	0	0	0	0
1.514	-11.909	-2.7847	11.421	0	0	0	0
1.5253	-11.935	-2.8206	11.433	0	0	0	0
1.5296	-11.949	-2.875	11.447	0	0	0	0
1.5229	-11.95	-2.9471	11.462	0	0	0	0
1.5023	-11.94	-3.0319	11.478	0	0	0	0
1.4674	-11.928	-3.122	11.488	0	0	0	0
1.4207	-11.923	-3.2094	11.483	0	0	0	0
1.3669	-11.931	-3.2877	11.459	0	0	0	0
1.3108	-11.951	-3.352	11.422	0	0	0	0
1.2565	-11.978	-3.399	11.379	0	0	0	0
1.2077	-12.004	-3.4274	11.335	0	0	0	0
1.1671	-12.024	-3.4387	11.288	-3.4297	11.393	0	0
1.1358	-12.034	-3.4373	11.231	0	0	0	0
1.114	-12.031	-3.4284	11.165	0	0	0	0
1.1007	-12.017	-3.4168	11.098	0	0	0	0
1.0941	-11.996	-3.4057	11.039	0	0	0	0
1.092	-11.973	-3.3969	10.995	0	0	0	0
1.0924	-11.953	-3.3909	10.967	0	0	0	0
1.094	-11.937	-3.3874	10.952	0	0	0	0
1.0956	-11.925	-3.3858	10.946	0	0	-3.3824	10.894
1.0968	-11.919	-3.3854	10.946	0	0	0	0
1.0974	-11.919	-3.386	10.949	0	0	0	0
1.0973	-11.928	-3.3873	10.952	0	0	0	0
1.0969	-11.95	-3.3894	10.955	0	0	0	0
1.0965	-11.989	-3.3923	10.956	0	0	0	0
1.0968	-12.049	-3.3961	10.955	0	0	0	0
1.0985	-12.127	-3.4005	10.953	0	0	0	0
1.1027	-12.214	-3.4045	10.949	0	0	0	0
1.11	-12.296	-3.4062	10.945	0	0	0	0
1.1209	-12.363	-3.4028	10.941	0	0	0	0
1.1341	-12.411	-3.39	10.942	0	0	0	0
1.1466	-12.442	-3.363	10.952	0	0	0	0
1.1525	-12.46	-3.3173	10.974	0	0	0	0
1.1438	-12.47	-3.2511	11.015	0	0	0	0
1.1127	-12.479	-3.1672	11.084	0	0	0	0
1.0541	-12.487	-3.0717	11.192	0	0	0	0
0.96838	-12.498	-2.9698	11.339	0	0	0	0
0.86122	-12.512	-2.8639	11.51	0	0	0	0
0.74036	-12.53	-2.7547	11.677	0	0	0	0
0.61216	-12.555	-2.6411	11.811	0	0	0	0
0.48067	-12.591	-2.5222	11.895	0	0	0	0
0.34826	-12.643	-2.3984	11.934	0	0	0	0
0.21618	-12.713	-2.2723	11.941	0	0	0	0
0.084914	-12.801	-2.1475	11.933	0	0	0	0
-0.045197	-12.903	-2.0261	11.922	0	0	0	0
-0.17334	-13.006	-1.909	11.91	0	0	0	0
-0.29802	-13.1	-1.7962	11.897	0	0	0	0
-0.41669	-13.177	-1.6872	11.88	0	0	0	0
-0.52591	-13.236	-1.5825	11.864	0	0	0	0
-0.62357	-13.278	-1.4829	11.86	-0.71924	-13.188	0	0
-0.71175	-13.308	-1.3885	11.881	0	0	0	0
-0.79709	-13.331	-1.298	11.934	0	0	0	0
-0.88815	-13.351	-1.2086	12.02	0	0	0	0
-0.99207	-13.371	-1.1163	12.135	0	0	0	0
-1.1119	-13.393	-1.0174	12.274	0	0	0	0
-1.2454	-13.414	-0.91063	12.434	0	0	0	0
-1.3858	-13.436	-0.79623	12.605	0	0	-1.4006	-13.43
-1.5252	-13.461	-0.67449	12.766	0	0	0	0
-1.656	-13.49	-0.54584	12.89	0	0	0	0
-1.7728	-13.525	-0.4122	12.961	0	0	0	0
-1.8737	-13.565	-0.27698	12.981	0	0	0	0
-1.9608	-13.608	-0.14405	12.96	0	0	0	0
-2.0396	-13.652	-0.018161	12.912	0	0	0	0
-2.116	-13.695	0.095307	12.854	0	0	0	0
-2.194	-13.737	0.19311	12.798	0	0	0	0
-2.2741	-13.777	0.27626	12.753	0	0	0	0
-2.3541	-13.814	0.34926	12.72	0	0	0	0
-2.4305	-13.848	0.41817	12.697	0	0	0	0
-2.5012	-13.88	0.48913	12.677	0	0	0	0
-2.5654	-13.911	0.56741	12.659	0	0	0	0
-2.6226	-13.945	0.65643	12.647	0	0	0	0
-2.6731	-13.982	0.75701	12.65	0	0	0	0
-2.7188	-14.022	0.86699	12.668	0	0	0	0
-2.7626	-14.061	0.98245	12.699	0	0	0	0
-2.8054	-14.096	1.0989	12.736	0	0	0	0
-2.8446	-14.121	1.2111	12.772	0	0	0	0
-2.8758	-14.128	1.3141	12.795	0	0	0	0
-2.8956	-14.112	1.4038	12.793	0	0	0	0
-2.9029	-14.069	1.479	12.754	0	0	0	0
-2.8984	-14.006	1.5394	12.668	0	0	0	0
-2.8819	-13.929	1.5856	12.54	0	0	0	0
-2.8528	-13.851	1.6198	12.393	1.5856	12.044	0	0
-2.81	-13.78	1.6454	12.253	0	0	0	0
-2.7539	-13.722	1.6667	12.138	0	0	0	0
-2.686	-13.676	1.6877	12.057	0	0	0	0
-2.6092	-13.642	1.7114	12.012	0	0	0	0
-2.5268	-13.615	1.7391	12.008	0	0	0	0
-2.4435	-13.591	1.7704	12.046	0	0	0	0
-2.3632	-13.566	1.8036	12.121	0	0	0	0
-2.2889	-13.539	1.836	12.22	0	0	0	0
-2.2221	-13.508	1.8646	12.325	0	0	0	0
-2.1637	-13.474	1.887	12.422	0	0	0	0
-2.1139	-13.438	1.903	12.502	0	0	0	0
-2.0717	-13.404	1.914	12.564	0	0	0	0
-2.0346	-13.373	1.9218	12.614	0	0	0	0
-1.9993	-13.344	1.9281	12.66	0	0	0	0
-1.9623	-13.315	1.9337	12.709	0	0	1.9341	12.535
-1.9219	-13.28	1.9385	12.76	0	0	0	0
-1.8779	-13.236	1.9425	12.807	0	0	0	0
-1.8307	-13.18	1.9461	12.843	0	0	0	0
-1.78	-13.114	1.9504	12.871	0	0	0	0
-1.7255	-13.039	1.9567	12.905	0	0	0	0
-1.6673	-12.959	1.9662	12.965	0	0	0	0
-1.6074	-12.883	1.9795	13.065	0	0	0	0
-1.5491	-12.818	1.9953	13.208	0	0	0	0
-1.4953	-12.77	2.0105	13.383	0	0	0	0
-1.449	-12.74	2.0215	13.567	0	0	0	0
-1.4123	-12.721	2.0261	13.739	0	0	0	0
-1.3863	-12.705	2.0246	13.88	0	0	0	0
-1.3694	-12.685	2.0189	13.978	0	0	0	0
-1.3592	-12.657	2.0104	14.033	0	0	0	0
-1.3536	-12.623	2.0006	14.058	0	0	0	0
-1.3515	-12.586	1.9906	14.07	0	0	0	0
-1.3533	-12.555	1.9822	14.082	0	0	0	0
-1.3613	-12.533	1.9764	14.099	0	0	0	0
-1.3788	-12.521	1.9726	14.115	0	0	0	0
-1.4095	-12.519	1.9685	14.126	0	0	0	0
-1.4559	-12.521	1.9611	14.13	0	0	0	0
-1.5184	-12.525	1.9481	14.132	0	0	0	0
-1.5946	-12.526	1.9287	14.139	0	0	0	0
-1.6787	-12.525	1.903	14.159	0	0	0	0
-1.7639	-12.523	1.8716	14.2	0	0	0	0
-1.8449	-12.525	1.8346	14.261	0	0	0	0
-1.92	-12.527	1.7918	14.327	0	0	0	0
-1.9898	-12.528	1.7443	14.377	0	0	0	0
-2.0557	-12.525	1.6945	14.391	0	0	0	0
-2.1201	-12.518	1.6452	14.358	0	0	0	0
-2.1865	-12.509	1.5975	14.284	-2.1823	-12.444	0	0
-2.2588	-12.495	1.551	14.183	0	0	0	0
-2.3395	-12.478	1.5045	14.072	0	0	0	0
-2.4285	-12.456	1.4588	13.962	0	0	0	0
-2.523	-12.43	1.4169	13.863	0	0	0	0
-2.6184	-12.404	1.3813	13.781	0	0	0	0
-2.7101	-12.38	1.3527	13.719	0	0	0	0
-2.794	-12.361	1.3298	13.681	0	0	0	0
-2.867	-12.346	1.3098	13.666	0	0	0	0
-2.9276	-12.336	1.2902	13.672	0	0	0	0
-2.9758	-12.33	1.2695	13.698	0	0	0	0
-3.0126	-12.326	1.2476	13.74	0	0	0	0
-3.0402	-12.322	1.2252	13.795	0	0	0	0
-3.0612	-12.314	1.2041	13.854	0	0	0	0
-3.0778	-12.299	1.1867	13.907	0	0	0	0
-3.0924	-12.274	1.1753	13.945	0	0	0	0
-3.1077	-12.237	1.1712	13.961	0	0	-3.0743	-12.249
-3.126	-12.188	1.1744	13.953	0	0	0	0
-3.1489	-12.134	1.1838	13.915	0	0	0	0
-3.1768	-12.083	1.1972	13.846	0	0	0	0
-3.2092	-12.042	1.2107	13.748	0	0	0	0
-3.2449	-12.015	1.2194	13.623	0	0	0	0
-3.2832	-12.003	1.2192	13.478	0	0	0	0
-3.3253	-12.004	1.2087	13.325	0	0	0	0
-3.3732	-12.013	1.1892	13.177	0	0	0	0
-3.428	-12.026	1.1646	13.047	0	0	0	0
-3.4889	-12.036	1.141	12.94	0	0	0	0
-3.5538	-12.038	1.1259	12.855	0	0	0	0
-3.6208	-12.028	1.126	12.789	0	0	0	0
-3.6889	-12.01	1.1451	12.738	0	0	0	0
-3.7586	-11.991	1.1831	12.703	0	0	0	0
-3.8295	-11.98	1.2377	12.681	0	0	0	0
-3.8998	-11.98	1.3042	12.664	0	0	0	0
-3.966	-11.997	1.3758	12.644	0	0	0	0
-4.0241	-12.028	1.4463	12.613	0	0	0	0
-4.0698	-12.069	1.5135	12.569	1.5239	12.565	0	0
-4.0987	-12.111	1.579	12.518	0	0	0	0
-4.1071	-12.147	1.6464	12.469	0	0	0	0
-4.0924	-12.168	1.7204	12.43	0	0	0	0
-4.0544	-12.17	1.805	12.407	0	0	0	0
-3.9959	-12.151	1.9002	12.403	0	0	0	0
-3.922	-12.115	2.0011	12.417	0	0	0	0
-3.8384	-12.068	2.1008	12.452	0	0	0	0
-3.7492	-12.022	2.1943	12.508	0	0	0	0
-3.6566	-11.987	2.2793	12.576	0	0	0	0
-3.5622	-11.969	2.3554	12.645	0	0	0	0
-3.468	-11.969	2.4221	12.703	0	0	0	0
-3.3768	-11.983	2.4782	12.745	0	0	0	0
-3.2918	-12.005	2.5231	12.767	0	0	2.5252	12.761
-3.2149	-12.029	2.558	12.774	0	0	0	0
-3.1452	-12.052	2.5859	12.77	0	0	0	0
-3.0784	-12.075	2.6102	12.765	0	0	0	0
-3.0087	-12.102	2.6335	12.764	0	0	0	0
-2.9324	-12.133	2.658	12.767	0	0	0	0
-2.8497	-12.168	2.6851	12.774	0	0	0	0
-2.7637	-12.209	2.7161	12.785	0	0	0	0
-2.6788	-12.252	2.752	12.801	0	0	0	0
-2.5985	-12.295	2.793	12.825	0	0	0	0
-2.5249	-12.336	2.8365	12.858	0	0	0	0
-2.4585	-12.368	2.8773	12.901	0	0	0	0
-2.3985	-12.387	2.91	12.946	0	0	0	0
-2.343	-12.386	2.9314	12.986	0	0	0	0
-2.2886	-12.366	2.942	13.013	0	0	0	0
-2.2319	-12.334	2.9445	13.025	0	0	0	0
-2.1719	-12.301	2.9432	13.022	0	0	0	0
-2.1107	-12.279	2.9419	13.004	0	0	0	0
-2.0522	-12.273	2.9421	12.975	0	0	0	0
-2.0005	-12.282	2.9417	12.943	0	0	0	0
-1.959	-12.3	2.9366	12.913	0	0	0	0
-1.93	-12.32	2.9222	12.885	0	0	0	0
-1.915	-12.336	2.8941	12.858	0	0	0	0
-1.9137	-12.348	2.8486	12.835	0	0	0	0
-1.9232	-12.36	2.7851	12.823	0	0	0	0
-1.9393	-12.374	2.7065	12.829	0	0	0	0
-1.9572	-12.395	2.6179	12.848	0	0	0	0
-1.9741	-12.428	2.524	12.868	0	0	0	0
-1.989	-12.476	2.4279	12.881	0	0	0	0
-2.0022	-12.539	2.3309	12.886	0	0	0	0
-2.0143	-12.612	2.2327	12.89	0	0	0	0
-2.0257	-12.688	2.1342	12.901	0	0	0	0
-2.0366	-12.762	2.0371	12.924	0	0	0	0
-2.0474	-12.836	1.9437	12.958	0	0	0	0
-2.0584	-12.918	1.8562	12.995	0	0	0	0
-2.0695	-13.01	1.776	13.026	0	0	0	0
-2.08	-13.112	1.703	13.044	0	0	0	0
-2.0893	-13.221	1.6376	13.05	0	0	0	0
-2.0981	-13.325	1.5815	13.048	0	0	0	0
-2.1076	-13.415	1.5366	13.044	0	0	0	0
-2.1191	-13.484	1.5028	13.037	-2.071	-13.427	0	0
-2.1321	-13.528	1.4773	13.02	0	0	0	0
-2.1451	-13.548	1.4561	12.995	0	0	0	0
-2.1567	-13.548	1.4355	12.972	0	0	0	0
-2.1667	-13.536	1.4121	12.961	0	0	0	0
-2.1755	-13.521	1.3847	12.969	0	0	0	0
-2.1837	-13.511	1.3538	12.997	0	0	0	0
-2.1922	-13.511	1.322	13.036	0	0	0	0
-2.2013	-13.522	1.2915	13.077	0	0	0	0
-2.2109	-13.546	1.2625	13.111	0	0	0	0
-2.2202	-13.58	1.2335	13.136	0	0	-2.2317	-13.541
-2.2277	-13.621	1.2022	13.152	0	0	0	0
-2.2323	-13.666	1.1681	13.16	0	0	0	0
-2.2341	-13.714	1.1327	13.163	0	0	0	0
-2.2339	-13.764	1.0997	13.163	0	0	0	0
-2.2331	-13.815	1.0724	13.161	0	0	0	0
-2.2332	-13.863	1.0525	13.158	0	0	0	0
-2.2349	-13.903	1.0403	13.157	0	0	0	0
-2.238	-13.933	1.0358	13.161	0	0	0	0
-2.2412	-13.952	1.0396	13.17	0	0	0	0
-2.2431	-13.959	1.0533	13.189	0	0	0	0
-2.2429	-13.958	1.0791	13.219	0	0	0	0
-2.2406	-13.951	1.119	13.258	0	0	0	0
-2.2365	-13.94	1.1726	13.302	0	0	0	0
-2.232	-13.93	1.2378	13.347	0	0	0	0
-2.2282	-13.921	1.3112	13.389	0	0	0	0
-2.2248	-13.916	1.3897	13.429	0	0	0	0
-2.2198	-13.915	1.4703	13.47	0	0	0	0
-2.2101	-13.917	1.5498	13.515	0	0	0	0
-2.1926	-13.924	1.6252	13.559	0	0	0	0
-2.1645	-13.934	1.6938	13.597	0	0	0	0
-2.1235	-13.947	1.7532	13.625	0	0	0	0
-2.0688	-13.96	1.8009	13.642	1.856	13.613	0	0
-2.0023	-13.97	1.8354	13.65	0	0	0	0
-1.9286	-13.975	1.8576	13.65	0	0	0	0
-1.8528	-13.975	1.8702	13.645	0	0	0	0
-1.778	-13.972	1.8765	13.637	0	0	0	0
-1.7046	-13.968	1.8793	13.626	0	0	0	0
-1.6327	-13.96	1.8801	13.615	0	0	0	0
-1.5623	-13.947	1.8792	13.608	0	0	0	0
-1.4947	-13.927	1.8756	13.608	0	0	0	0
-1.4315	-13.901	1.868	13.618	0	0	0	0
-1.3741	-13.868	1.8562	13.631	0	0	0	0
-1.323	-13.835	1.8406	13.641	0	0	0	0
-1.2781	-13.806	1.8226	13.64	0	0	0	0
-1.2391	-13.788	1.8047	13.619	0	0	0	0
-1.2055	-13.783	1.7905	13.573	0	0	0	0
-1.1765	-13.785	1.7832	13.498	0	0	0	0
-1.151	-13.784	1.784	13.395	0	0	0	0
-1.1286	-13.772	1.792	13.275	0	0	0	0
-1.1092	-13.74	1.8043	13.151	0	0	0	0
-1.0925	-13.687	1.8174	13.038	0	0	0	0
-1.0778	-13.614	1.8285	12.949	0	0	0	0
-1.0636	-13.525	1.8361	12.889	0	0	0	0
-1.0496	-13.422	1.8399	12.855	0	0	0	0
-1.0362	-13.31	1.8405	12.841	0	0	1.8401	12.822
-1.0236	-13.193	1.8389	12.837	0	0	0	0
-1.0102	-13.083	1.8366	12.838	0	0	0	0
-0.99307	-12.989	1.8354	12.836	0	0	0	0
-0.97099	-12.917	1.8378	12.828	0	0	0	0
-0.94484	-12.87	1.847	12.808	0	0	0	0
-0.91638	-12.843	1.8663	12.776	0	0	0	0
-0.88647	-12.832	1.8983	12.735	0	0	0	0
-0.85513	-12.83	1.9441	12.694	0	0	0	0
-0.82278	-12.831	2.0015	12.667	0	0	0	0
-0.7914	-12.83	2.0662	12.67	0	0	0	0
-0.76503	-12.822	2.1322	12.705	0	0	0	0
-0.7493	-12.806	2.1941	12.76	0	0	0	0
-0.74984	-12.782	2.2481	12.819	0	0	0	0
-0.77072	-12.757	2.291	12.871	0	0	0	0
-0.81362	-12.738	2.3201	12.906	0	0	0	0
-0.87754	-12.73	2.3345	12.917	0	0	0	0
-0.95856	-12.737	2.3357	12.905	0	0	0	0
-1.0503	-12.759	2.3264	12.874	0	0	0	0
-1.1454	-12.79	2.3084	12.834	0	0	0	0
-1.2372	-12.826	2.2814	12.788	0	0	0	0
-1.3205	-12.862	2.2444	12.74	0	0	0	0
-1.3918	-12.898	2.197	12.696	0	0	0	0
-1.4495	-12.932	2.1404	12.662	0	0	0	0
-1.4947	-12.963	2.0772	12.64	0	0	0	0
-1.5305	-12.994	2.0112	12.626	0	0	0	0
-1.5618	-13.024	1.9471	12.62	-1.5345	-12.961	0	0
-1.5938	-13.053	1.8893	12.627	0	0	0	0
-1.6303	-13.079	1.8407	12.656	0	0	0	0
-1.672	-13.101	1.8037	12.708	0	0	0	0
-1.717	-13.119	1.7792	12.772	0	0	0	0
-1.7611	-13.136	1.7657	12.831	0	0	0	0
-1.8003	-13.156	1.7591	12.864	0	0	0	0
-1.8316	-13.18	1.754	12.857	0	0	0	0
-1.8535	-13.208	1.7455	12.806	0	0	0	0
-1.866	-13.236	1.7305	12.724	0	0	0	0
-1.8702	-13.262	1.7084	12.632	0	0	0	0
-1.8675	-13.283	1.6793	12.551	0	0	0	0
-1.8598	-13.301	1.6435	12.498	0	0	0	0
-1.8485	-13.315	1.601	12.483	0	0	-1.7881	-13.287
-1.8345	-13.326	1.5534	12.506	0	0	0	0
-1.8172	-13.33	1.5035	12.561	0	0	0	0
-1.7951	-13.329	1.4555	12.626	0	0	0	0
-1.7667	-13.32	1.4125	12.679	0	0	0	0
-1.7293	-13.306	1.3759	12.705	0	0	0	0
-1.68	-13.288	1.3457	12.702	0	0	0	0
-1.6172	-13.269	1.3222	12.683	0	0	0	0
-1.5432	-13.251	1.3057	12.662	0	0	0	0
-1.4631	-13.239	1.2956	12.649	0	0	0	0
-1.3818	-13.234	1.2902	12.647	0	0	0	0
-1.3032	-13.234	1.2872	12.655	0	0	0	0
-1.2308	-13.238	1.2845	12.671	0	0	0	0
-1.1678	-13.243	1.2799	12.691	0	0	0	0
-1.1154	-13.25	1.2718	12.708	0	0	0	0
-1.0729	-13.262	1.2589	12.715	0	0	0	0
-1.0378	-13.284	1.2395	12.702	0	0	0	0
-1.0071	-13.317	1.2123	12.658	0	0	0	0
-0.97771	-13.356	1.1763	12.577	0	0	0	0
-0.9475	-13.394	1.1315	12.463	0	0	0	0
-0.9153	-13.422	1.0766	12.331	0	0	0	0
-0.88015	-13.434	1.0091	12.198	0	0	0	0
-0.84131	-13.432	0.9262	12.078	0	0	0	0
-0.7989	-13.421	0.82734	11.976	0	0	0	0
-0.75432	-13.408	0.7147	11.888	0	0	0	0
-0.70966	-13.395	0.59279	11.809	0	0	0	0
-0.66689	-13.383	0.46668	11.738	0	0	0	0
-0.62757	-13.37	0.34036	11.67	0	0	0	0
-0.59328	-13.356	0.21663	11.6	0	0	0	0
-0.56562	-13.337	0.097359	11.525	0	0	0	0
-0.54561	-13.313	-0.017052	11.446	0	0	0	0
-0.53323	-13.283	-0.12775	11.371	0	0	0	0
-0.52741	-13.247	-0.23592	11.311	0	0	0	0
-0.52649	-13.205	-0.34162	11.27	0	0	0	0
