## Supplementary material for "How to control unpredictable others in court-net sports": International match data: n2_4_5.txt

-0.99649	-11.969	3.7577	12.48	0	0	-0.98752	-11.943
-0.99673	-11.944	3.7608	12.474	0	0	0	0
-0.99663	-11.903	3.7669	12.461	0	0	0	0
-0.99583	-11.847	3.7773	12.438	0	0	0	0
-0.99395	-11.78	3.7927	12.404	0	0	0	0
-0.99062	-11.71	3.8124	12.359	0	0	0	0
-0.9856	-11.648	3.8337	12.31	0	0	0	0
-0.97842	-11.599	3.8529	12.265	3.8806	12.191	0	0
-0.96805	-11.562	3.8672	12.23	0	0	0	0
-0.95331	-11.534	3.8759	12.21	0	0	0	0
-0.93385	-11.506	3.8798	12.204	0	0	0	0
-0.91108	-11.468	3.8805	12.211	0	0	0	0
-0.88803	-11.414	3.88	12.233	0	0	0	0
-0.86805	-11.344	3.8807	12.268	0	0	0	0
-0.85349	-11.264	3.885	12.311	0	0	0	0
-0.8452	-11.182	3.8956	12.355	0	0	0	0
-0.84305	-11.101	3.9154	12.392	0	0	0	0
-0.84635	-11.027	3.9466	12.412	0	0	0	0
-0.85393	-10.964	3.9899	12.416	0	0	0	0
-0.86406	-10.911	4.0433	12.404	0	0	0	0
-0.8744	-10.868	4.1027	12.383	0	0	0	0
-0.88223	-10.83	4.1633	12.363	0	0	0	0
-0.88488	-10.794	4.2204	12.351	0	0	0	0
-0.88044	-10.758	4.2698	12.349	0	0	0	0
-0.86875	-10.725	4.3095	12.354	0	0	0	0
-0.85205	-10.7	4.3399	12.36	0	0	0	0
-0.83418	-10.69	4.3626	12.369	0	0	0	0
-0.81886	-10.697	4.3788	12.382	0	0	0	0
-0.80881	-10.721	4.3905	12.395	0	0	0	0
-0.80589	-10.755	4.3999	12.406	0	0	0	0
-0.81137	-10.797	4.4087	12.413	0	0	0	0
-0.8257	-10.845	4.418	12.418	0	0	4.4022	12.38
-0.84791	-10.906	4.4287	12.422	0	0	0	0
-0.87495	-10.982	4.4422	12.428	0	0	0	0
-0.90257	-11.073	4.4602	12.439	0	0	0	0
-0.92748	-11.176	4.485	12.459	0	0	0	0
-0.94874	-11.281	4.5177	12.489	0	0	0	0
-0.96697	-11.382	4.5564	12.528	0	0	0	0
-0.98269	-11.474	4.5963	12.571	0	0	0	0
-0.99558	-11.551	4.6316	12.61	0	0	0	0
-1.0053	-11.612	4.6588	12.639	0	0	0	0
-1.0126	-11.659	4.6773	12.659	0	0	0	0
-1.0203	-11.697	4.6882	12.669	0	0	0	0
-1.033	-11.729	4.6926	12.672	0	0	0	0
-1.0564	-11.759	4.6912	12.673	0	0	0	0
-1.0952	-11.783	4.6833	12.674	0	0	0	0
-1.151	-11.801	4.6674	12.679	0	0	0	0
-1.2208	-11.811	4.6414	12.69	0	0	0	0
-1.2984	-11.818	4.6043	12.71	0	0	0	0
-1.3768	-11.826	4.5558	12.739	0	0	0	0
-1.4507	-11.841	4.4952	12.774	0	0	0	0
-1.5178	-11.861	4.4212	12.809	0	0	0	0
-1.5789	-11.883	4.3322	12.831	0	0	0	0
-1.6384	-11.902	4.2286	12.832	0	0	0	0
-1.7022	-11.916	4.113	12.811	-1.6533	-11.89	0	0
-1.7756	-11.921	3.9894	12.78	0	0	0	0
-1.8615	-11.917	3.862	12.747	0	0	0	0
-1.9599	-11.903	3.7343	12.718	0	0	0	0
-2.0679	-11.877	3.6099	12.696	0	0	0	0
-2.18	-11.839	3.4918	12.679	0	0	0	0
-2.2904	-11.79	3.3823	12.662	0	0	0	0
-2.3947	-11.732	3.2827	12.637	0	0	0	0
-2.4905	-11.669	3.1941	12.605	0	0	0	0
-2.5771	-11.605	3.1164	12.568	0	0	0	0
-2.654	-11.542	3.0474	12.528	0	0	0	0
-2.7207	-11.485	2.9849	12.484	0	0	0	0
-2.7774	-11.439	2.9269	12.434	0	0	0	0
-2.8261	-11.405	2.8707	12.378	0	0	0	0
-2.8697	-11.381	2.8122	12.315	0	0	0	0
-2.9098	-11.364	2.7477	12.247	0	0	0	0
-2.9468	-11.349	2.6751	12.17	0	0	0	0
-2.9804	-11.332	2.5958	12.084	0	0	-2.9767	-11.33
-3.0107	-11.314	2.5135	11.997	0	0	0	0
-3.0386	-11.293	2.4324	11.919	0	0	0	0
-3.0667	-11.271	2.3548	11.857	0	0	0	0
-3.0975	-11.249	2.281	11.81	0	0	0	0
-3.1324	-11.232	2.2116	11.772	0	0	0	0
-3.1701	-11.223	2.1474	11.738	0	0	0	0
-3.2077	-11.225	2.0885	11.702	0	0	0	0
-3.2416	-11.235	2.034	11.666	0	0	0	0
-3.2696	-11.248	1.9821	11.636	0	0	0	0
-3.2903	-11.26	1.9319	11.613	0	0	0	0
-3.3028	-11.269	1.8836	11.598	0	0	0	0
-3.3054	-11.274	1.8383	11.586	0	0	0	0
-3.2965	-11.277	1.7977	11.573	0	0	0	0
-3.2764	-11.279	1.7634	11.554	0	0	0	0
-3.2481	-11.283	1.7356	11.526	0	0	0	0
-3.2156	-11.29	1.7138	11.489	0	0	0	0
-3.1815	-11.303	1.6976	11.449	0	0	0	0
-3.1462	-11.323	1.6867	11.411	0	0	0	0
-3.108	-11.353	1.6803	11.381	0	0	0	0
-3.0639	-11.391	1.6774	11.361	0	0	0	0
-3.0112	-11.436	1.6767	11.35	0	0	0	0
-2.9475	-11.49	1.6772	11.344	0	0	0	0
-2.8727	-11.554	1.6782	11.343	0	0	0	0
-2.7896	-11.624	1.6793	11.344	0	0	0	0
-2.7044	-11.697	1.6805	11.345	0	0	0	0
-2.6237	-11.768	1.6815	11.347	0	0	0	0
-2.551	-11.834	1.6826	11.348	0	0	0	0
-2.486	-11.895	1.6836	11.349	0	0	0	0
-2.4255	-11.95	1.6846	11.35	0	0	0	0
-2.3652	-12.003	1.6852	11.351	0	0	0	0
-2.3007	-12.058	1.685	11.354	0	0	0	0
-2.2281	-12.115	1.683	11.359	1.6792	11.313	0	0
-2.145	-12.175	1.6783	11.367	0	0	0	0
-2.0513	-12.236	1.6698	11.377	0	0	0	0
-1.9494	-12.299	1.6568	11.388	0	0	0	0
-1.8434	-12.361	1.6393	11.396	0	0	0	0
-1.7384	-12.424	1.6177	11.394	0	0	0	0
-1.6398	-12.484	1.5925	11.376	0	0	0	0
-1.5525	-12.54	1.564	11.336	0	0	0	0
-1.4798	-12.59	1.5327	11.281	0	0	0	0
-1.422	-12.633	1.4988	11.225	0	0	0	0
-1.377	-12.67	1.4623	11.182	0	0	0	0
-1.3406	-12.703	1.4243	11.161	0	0	0	0
-1.3086	-12.732	1.388	11.161	0	0	0	0
-1.277	-12.758	1.3576	11.182	0	0	0	0
-1.2431	-12.783	1.3353	11.219	0	0	0	0
-1.2053	-12.805	1.321	11.262	0	0	0	0
-1.1637	-12.826	1.3134	11.302	0	0	0	0
-1.1192	-12.847	1.3108	11.332	0	0	0	0
-1.0728	-12.869	1.3116	11.351	0	0	0	0
-1.0254	-12.891	1.3143	11.36	0	0	1.3122	11.325
-0.97796	-12.913	1.3174	11.364	0	0	0	0
-0.93166	-12.937	1.3196	11.369	0	0	0	0
-0.88804	-12.964	1.3189	11.38	0	0	0	0
-0.84842	-12.998	1.3133	11.405	0	0	0	0
-0.81334	-13.042	1.3004	11.45	0	0	0	0
-0.78251	-13.097	1.2783	11.516	0	0	0	0
-0.75543	-13.157	1.2462	11.601	0	0	0	0
-0.73195	-13.216	1.2059	11.691	0	0	0	0
-0.71169	-13.266	1.1608	11.766	0	0	0	0
-0.69271	-13.3	1.1139	11.811	0	0	0	0
-0.67052	-13.319	1.0678	11.818	0	0	0	0
-0.63836	-13.324	1.0252	11.785	0	0	0	0
-0.58857	-13.32	0.98862	11.717	0	0	0	0
-0.5148	-13.311	0.95965	11.628	0	0	0	0
-0.41363	-13.301	0.93827	11.531	0	0	0	0
-0.28523	-13.293	0.92232	11.437	0	0	0	0
-0.13388	-13.29	0.90777	11.346	0	0	0	0
0.032442	-13.296	0.88975	11.257	0	0	0	0
0.20446	-13.311	0.86396	11.172	0	0	0	0
0.37433	-13.332	0.82802	11.098	0	0	0	0
0.5369	-13.355	0.78231	11.044	0	0	0	0
0.68894	-13.38	0.72905	11.021	0	0	0	0
0.82796	-13.409	0.67056	11.033	0.88937	-13.278	0	0
0.9526	-13.446	0.60917	11.079	0	0	0	0
1.0638	-13.49	0.54778	11.156	0	0	0	0
1.1643	-13.537	0.48883	11.259	0	0	0	0
1.2566	-13.584	0.43316	11.385	0	0	0	0
1.3427	-13.628	0.38115	11.525	0	0	0	0
1.4235	-13.664	0.33456	11.661	0	0	0	0
1.5001	-13.693	0.29611	11.777	0	0	0	0
1.573	-13.714	0.26725	11.863	0	0	0	0
1.6421	-13.728	0.24669	11.923	0	0	0	0
1.7063	-13.735	0.2309	11.964	0	0	0	0
1.7641	-13.733	0.21553	11.999	0	0	0	0
1.8137	-13.724	0.1968	12.036	0	0	0	0
1.8538	-13.71	0.17257	12.08	0	0	0	0
1.884	-13.692	0.1425	12.128	0	0	1.9285	-13.642
1.9063	-13.674	0.10768	12.167	0	0	0	0
1.9244	-13.657	0.070111	12.184	0	0	0	0
1.9426	-13.644	0.032326	12.174	0	0	0	0
1.9632	-13.638	-0.003146	12.146	0	0	0	0
1.9864	-13.642	-0.034474	12.116	0	0	0	0
2.0109	-13.658	-0.06096	12.101	0	0	0	0
2.0347	-13.683	-0.082939	12.11	0	0	0	0
2.0556	-13.713	-0.10128	12.143	0	0	0	0
2.072	-13.742	-0.11719	12.193	0	0	0	0
2.0834	-13.766	-0.13221	12.251	0	0	0	0
2.0905	-13.783	-0.1473	12.308	0	0	0	0
2.0953	-13.793	-0.16191	12.355	0	0	0	0
2.1	-13.802	-0.17466	12.379	0	0	0	0
2.1061	-13.812	-0.18548	12.371	0	0	0	0
2.1123	-13.83	-0.19668	12.332	0	0	0	0
2.1148	-13.858	-0.21257	12.269	0	0	0	0
2.1077	-13.899	-0.23815	12.2	0	0	0	0
2.0857	-13.951	-0.27681	12.144	0	0	0	0
2.0452	-14.007	-0.32802	12.117	0	0	0	0
1.9859	-14.059	-0.38804	12.12	0	0	0	0
1.91	-14.098	-0.45321	12.143	0	0	0	0
1.8218	-14.116	-0.52139	12.172	0	0	0	0
1.7261	-14.111	-0.59099	12.191	0	0	0	0
1.6279	-14.091	-0.66043	12.191	0	0	0	0
1.5317	-14.067	-0.72982	12.168	0	0	0	0
1.4403	-14.05	-0.8021	12.127	0	0	0	0
1.3541	-14.044	-0.88094	12.088	0	0	0	0
1.2715	-14.047	-0.96817	12.07	0	0	0	0
1.191	-14.053	-1.0638	12.081	0	0	0	0
1.1125	-14.055	-1.1667	12.112	0	0	0	0
1.0373	-14.05	-1.2742	12.142	0	0	0	0
0.96787	-14.036	-1.3833	12.161	0	0	0	0
0.9058	-14.016	-1.4915	12.172	0	0	0	0
0.85115	-13.991	-1.5983	12.183	0	0	0	0
0.80296	-13.961	-1.7034	12.199	0	0	0	0
0.76001	-13.927	-1.8047	12.217	0	0	0	0
0.7207	-13.891	-1.8988	12.228	0	0	0	0
0.68311	-13.856	-1.9831	12.228	0	0	0	0
0.64637	-13.822	-2.0566	12.218	0	0	0	0
0.61192	-13.789	-2.1207	12.205	0	0	0	0
0.5827	-13.756	-2.1784	12.202	-2.1443	12.021	0	0
0.56088	-13.725	-2.2337	12.218	0	0	0	0
0.54707	-13.697	-2.2897	12.261	0	0	0	0
0.54117	-13.669	-2.3482	12.334	0	0	0	0
0.54261	-13.64	-2.4098	12.439	0	0	-2.3677	12.336
0.54991	-13.609	-2.4738	12.573	0	0	0	0
0.56087	-13.576	-2.5383	12.726	0	0	0	0
0.5734	-13.547	-2.6013	12.884	0	0	0	0
0.58621	-13.524	-2.6612	13.032	0	0	0	0
0.59906	-13.514	-2.7173	13.161	0	0	0	0
0.61257	-13.519	-2.7698	13.263	0	0	0	0
0.6276	-13.538	-2.819	13.33	0	0	0	0
0.64456	-13.566	-2.8644	13.353	0	0	0	0
0.66389	-13.597	-2.9042	13.324	0	0	0	0
0.68703	-13.623	-2.9362	13.241	0	0	0	0
0.71652	-13.637	-2.9594	13.11	0	0	0	0
0.75477	-13.638	-2.974	12.952	0	0	0	0
0.80304	-13.626	-2.9809	12.79	0	0	0	0
0.86101	-13.61	-2.9802	12.647	0	0	0	0
0.92708	-13.595	-2.9715	12.532	0	0	0	0
0.99919	-13.585	-2.9552	12.449	0	0	0	0
1.0751	-13.578	-2.9333	12.397	0	0	0	0
1.1519	-13.568	-2.9082	12.368	0	0	0	0
1.2268	-13.55	-2.8803	12.355	0	0	0	0
1.2981	-13.523	-2.8472	12.35	0	0	0	0
1.3646	-13.491	-2.8042	12.35	0	0	0	0
1.4249	-13.462	-2.7464	12.351	0	0	0	0
1.4777	-13.443	-2.6718	12.353	1.5015	-13.312	0	0
1.5236	-13.438	-2.5821	12.36	0	0	0	0
1.5648	-13.445	-2.4819	12.376	0	0	0	0
1.6039	-13.459	-2.3767	12.405	0	0	0	0
1.6414	-13.473	-2.2714	12.451	0	0	0	0
1.6759	-13.485	-2.17	12.512	0	0	0	0
1.7057	-13.494	-2.0749	12.58	0	0	0	0
1.7299	-13.499	-1.9874	12.641	0	0	0	0
1.7495	-13.501	-1.9081	12.685	0	0	0	0
1.7661	-13.502	-1.8363	12.713	0	0	0	0
1.782	-13.502	-1.77	12.732	0	0	0	0
1.7989	-13.502	-1.7064	12.748	0	0	0	0
1.8177	-13.503	-1.6421	12.772	0	0	0	0
1.8389	-13.506	-1.574	12.809	0	0	0	0
1.8633	-13.512	-1.4995	12.855	0	0	-1.5091	13.338
1.8916	-13.524	-1.418	12.9	0	0	0	0
1.9238	-13.541	-1.3304	12.941	0	0	0	0
1.9586	-13.564	-1.2383	12.978	0	0	0	0
1.993	-13.591	-1.1433	13.007	0	0	0	0
2.0239	-13.621	-1.048	13.025	0	0	0	0
2.0491	-13.652	-0.95627	13.032	0	0	0	0
2.0686	-13.682	-0.87279	13.026	0	0	0	0
2.0836	-13.708	-0.80159	13.009	0	0	0	0
2.0959	-13.727	-0.74479	12.982	0	0	0	0
2.1071	-13.735	-0.7023	12.953	0	0	0	0
2.1186	-13.732	-0.672	12.932	0	0	0	0
2.1313	-13.72	-0.65014	12.928	0	0	0	0
2.1448	-13.703	-0.63227	12.935	0	0	0	0
2.1571	-13.687	-0.61486	12.942	0	0	0	0
2.1642	-13.679	-0.59709	12.937	0	0	0	0
2.1622	-13.681	-0.58173	12.913	0	0	0	0
2.1474	-13.693	-0.57379	12.869	0	0	0	0
2.1176	-13.711	-0.57738	12.811	0	0	0	0
2.0717	-13.73	-0.59351	12.75	0	0	0	0
2.0104	-13.745	-0.61993	12.691	0	0	0	0
1.9365	-13.754	-0.65292	12.633	0	0	0	0
1.8534	-13.755	-0.6899	12.575	0	0	0	0
1.7649	-13.749	-0.73072	12.518	0	0	0	0
1.6752	-13.74	-0.77682	12.461	0	0	0	0
1.5884	-13.732	-0.82885	12.406	0	0	0	0
1.5073	-13.728	-0.88525	12.355	0	0	0	0
1.4316	-13.728	-0.94293	12.313	0	0	0	0
1.3593	-13.729	-0.99979	12.283	0	0	0	0
1.2872	-13.727	-1.0564	12.265	0	0	0	0
1.2141	-13.723	-1.1153	12.256	0	0	0	0
1.1415	-13.716	-1.179	12.257	0	0	0	0
1.0733	-13.707	-1.2478	12.265	0	0	0	0
1.013	-13.696	-1.3206	12.283	0	0	0	0
0.96305	-13.686	-1.3963	12.31	0	0	0	0
0.92458	-13.677	-1.4729	12.345	0	0	0	0
0.89718	-13.669	-1.5476	12.378	0	0	0	0
0.87841	-13.659	-1.618	12.403	0	0	0	0
0.86435	-13.646	-1.6826	12.41	0	0	0	0
0.85081	-13.628	-1.7414	12.391	0	0	0	0
0.8345	-13.602	-1.7953	12.345	-1.7386	12.489	0	0
0.81392	-13.57	-1.8457	12.282	0	0	0	0
0.7892	-13.537	-1.8926	12.219	0	0	0	0
0.76087	-13.507	-1.9349	12.166	0	0	-1.951	12.047
0.7291	-13.485	-1.9717	12.126	0	0	0	0
0.69459	-13.472	-2.0034	12.094	0	0	0	0
0.65973	-13.468	-2.0324	12.062	0	0	0	0
0.62789	-13.474	-2.0619	12.02	0	0	0	0
0.60107	-13.49	-2.0944	11.96	0	0	0	0
0.57915	-13.515	-2.1304	11.88	0	0	0	0
0.56124	-13.546	-2.1687	11.787	0	0	0	0
0.54692	-13.576	-2.2075	11.691	0	0	0	0
0.53572	-13.603	-2.2458	11.603	0	0	0	0
0.52563	-13.623	-2.283	11.525	0	0	0	0
0.51218	-13.637	-2.3177	11.46	0	0	0	0
0.48884	-13.647	-2.3472	11.412	0	0	0	0
0.44876	-13.654	-2.3697	11.379	0	0	0	0
0.38733	-13.657	-2.3849	11.361	0	0	0	0
0.30393	-13.654	-2.3931	11.353	0	0	0	0
0.20174	-13.645	-2.3936	11.353	0	0	0	0
0.086486	-13.627	-2.3848	11.357	0	0	0	0
-0.034976	-13.607	-2.3644	11.366	0	0	0	0
-0.15543	-13.59	-2.331	11.38	0	0	0	0
-0.2681	-13.584	-2.2841	11.399	0	0	0	0
-0.36765	-13.593	-2.2241	11.421	0	0	0	0
-0.45114	-13.616	-2.1512	11.444	0	0	0	0
-0.51851	-13.655	-2.0667	11.46	0	0	0	0
-0.57209	-13.704	-1.9721	11.46	0	0	0	0
-0.61528	-13.756	-1.8693	11.444	0	0	0	0
-0.65151	-13.802	-1.7603	11.415	-0.67044	-13.912	0	0
-0.68411	-13.838	-1.6475	11.384	0	0	0	0
-0.71643	-13.862	-1.533	11.363	0	0	0	0
-0.75102	-13.879	-1.4183	11.356	0	0	0	0
-0.78867	-13.892	-1.3062	11.367	0	0	0	0
-0.82841	-13.907	-1.2005	11.393	0	0	0	0
-0.86818	-13.925	-1.1049	11.426	0	0	0	0
-0.9048	-13.946	-1.0201	11.459	0	0	0	0
-0.93461	-13.966	-0.94464	11.485	0	0	0	0
-0.95528	-13.984	-0.87644	11.5	0	0	0	0
-0.96691	-13.997	-0.81352	11.507	0	0	0	0
-0.97176	-14.003	-0.75357	11.506	0	0	0	0
-0.97327	-14.003	-0.69436	11.502	0	0	0	0
-0.97533	-13.998	-0.63447	11.498	0	0	0	0
-0.98149	-13.99	-0.57293	11.498	0	0	0	0
-0.99447	-13.981	-0.50902	11.505	0	0	-0.98008	-13.909
-1.016	-13.975	-0.44291	11.524	0	0	0	0
-1.0472	-13.972	-0.3754	11.556	0	0	0	0
-1.0884	-13.974	-0.30706	11.6	0	0	0	0
-1.1394	-13.978	-0.23844	11.651	0	0	0	0
-1.1989	-13.981	-0.17091	11.706	0	0	0	0
-1.2638	-13.98	-0.10629	11.768	0	0	0	0
-1.3298	-13.975	-0.04591	11.844	0	0	0	0
-1.3934	-13.971	0.010047	11.938	0	0	0	0
-1.4524	-13.97	0.06274	12.042	0	0	0	0
-1.5057	-13.975	0.11439	12.14	0	0	0	0
-1.5529	-13.983	0.16793	12.213	0	0	0	0
-1.5946	-13.997	0.22665	12.256	0	0	0	0
-1.6333	-14.016	0.29335	12.277	0	0	0	0
-1.6718	-14.045	0.36952	12.296	0	0	0	0
-1.712	-14.084	0.45514	12.329	0	0	0	0
-1.7537	-14.134	0.54889	12.387	0	0	0	0
-1.7958	-14.192	0.64916	12.467	0	0	0	0
-1.8367	-14.254	0.75539	12.556	0	0	0	0
-1.8744	-14.313	0.86735	12.635	0	0	0	0
-1.9057	-14.362	0.98239	12.691	0	0	0	0
-1.9277	-14.396	1.0944	12.715	0	0	0	0
-1.9383	-14.409	1.1956	12.711	0	0	0	0
-1.9368	-14.396	1.2807	12.692	0	0	0	0
-1.9237	-14.36	1.3497	12.667	0	0	0	0
-1.9011	-14.307	1.4083	12.647	0	0	0	0
-1.8721	-14.248	1.4654	12.636	1.4593	12.58	0	0
-1.8398	-14.191	1.5302	12.635	0	0	0	0
-1.8062	-14.138	1.6103	12.647	0	0	0	0
-1.7722	-14.091	1.7102	12.668	0	0	0	0
-1.7382	-14.049	1.8313	12.695	0	0	0	0
-1.7038	-14.012	1.9717	12.719	0	0	0	0
-1.6685	-13.979	2.1257	12.73	0	0	0	0
-1.6325	-13.946	2.2838	12.722	0	0	0	0
-1.5973	-13.911	2.4357	12.696	0	0	0	0
-1.5643	-13.87	2.5732	12.663	0	0	0	0
-1.5349	-13.825	2.6915	12.635	0	0	0	0
-1.5102	-13.776	2.7895	12.62	0	0	0	0
-1.4912	-13.727	2.8684	12.621	0	0	0	0
-1.4785	-13.682	2.93	12.633	0	0	0	0
-1.4712	-13.644	2.9763	12.645	0	0	0	0
-1.4675	-13.613	3.0102	12.641	0	0	0	0
-1.4646	-13.587	3.0361	12.614	0	0	0	0
-1.4601	-13.561	3.0588	12.565	0	0	0	0
-1.4522	-13.529	3.0823	12.506	0	0	0	0
-1.4399	-13.489	3.109	12.453	0	0	0	0
-1.4235	-13.441	3.1409	12.419	0	0	3.1026	12.475
-1.4044	-13.385	3.1785	12.407	0	0	0	0
-1.384	-13.323	3.2206	12.419	0	0	0	0
-1.3633	-13.257	3.2635	12.458	0	0	0	0
-1.3427	-13.192	3.3026	12.519	0	0	0	0
-1.3215	-13.131	3.3354	12.59	0	0	0	0
-1.2986	-13.08	3.3624	12.655	0	0	0	0
-1.2735	-13.045	3.3862	12.705	0	0	0	0
-1.2478	-13.028	3.4094	12.738	0	0	0	0
-1.2249	-13.028	3.4329	12.756	0	0	0	0
-1.209	-13.037	3.4544	12.763	0	0	0	0
-1.2037	-13.048	3.47	12.763	0	0	0	0
-1.2123	-13.053	3.4768	12.761	0	0	0	0
-1.2372	-13.051	3.4756	12.757	0	0	0	0
-1.2793	-13.041	3.4693	12.754	0	0	0	0
-1.337	-13.026	3.46	12.752	0	0	0	0
-1.4068	-13.012	3.448	12.751	0	0	0	0
-1.4844	-12.999	3.4319	12.751	0	0	0	0
-1.5656	-12.988	3.4107	12.751	0	0	0	0
-1.6456	-12.98	3.3838	12.752	0	0	0	0
-1.7194	-12.976	3.3493	12.753	0	0	0	0
-1.783	-12.977	3.3044	12.754	0	0	0	0
-1.836	-12.983	3.2467	12.756	0	0	0	0
-1.8808	-12.991	3.176	12.758	-1.8531	-12.984	0	0
-1.9214	-12.996	3.0945	12.763	0	0	0	0
-1.9617	-12.992	3.0061	12.77	0	0	0	0
-2.0045	-12.98	2.9146	12.782	0	0	0	0
-2.0509	-12.961	2.8235	12.802	0	0	0	0
-2.0998	-12.942	2.7373	12.831	0	0	0	0
-2.1484	-12.924	2.66	12.871	0	0	0	0
-2.1932	-12.909	2.5933	12.919	0	0	0	0
-2.2304	-12.895	2.5366	12.97	0	0	0	0
-2.2579	-12.883	2.4879	13.013	0	0	0	0
-2.2753	-12.873	2.4431	13.04	0	0	0	0
-2.2837	-12.862	2.3981	13.05	0	0	0	0
-2.2851	-12.849	2.35	13.04	0	0	0	0
-2.2808	-12.835	2.2972	13.015	0	0	0	0
-2.2726	-12.821	2.2391	12.978	0	0	0	0
-2.2632	-12.807	2.1753	12.936	0	0	-2.2378	-12.849
-2.2571	-12.795	2.1072	12.888	0	0	0	0
-2.2586	-12.787	2.0365	12.834	0	0	0	0
-2.2708	-12.786	1.9655	12.777	0	0	0	0
-2.2955	-12.794	1.896	12.724	0	0	0	0
-2.3328	-12.808	1.8301	12.689	0	0	0	0
-2.382	-12.822	1.7693	12.681	0	0	0	0
-2.4409	-12.828	1.7138	12.701	0	0	0	0
-2.507	-12.822	1.6641	12.74	0	0	0	0
-2.5766	-12.805	1.6219	12.784	0	0	0	0
-2.6458	-12.786	1.589	12.823	0	0	0	0
-2.7103	-12.773	1.5659	12.853	0	0	0	0
-2.767	-12.77	1.5515	12.873	0	0	0	0
-2.814	-12.777	1.5447	12.884	0	0	0	0
-2.8507	-12.787	1.5452	12.888	0	0	0	0
-2.8776	-12.797	1.5545	12.885	0	0	0	0
-2.8966	-12.808	1.5756	12.874	0	0	0	0
-2.9103	-12.822	1.6122	12.853	0	0	0	0
-2.9211	-12.844	1.6671	12.821	0	0	0	0
-2.9307	-12.877	1.7407	12.778	0	0	0	0
-2.9401	-12.92	1.8307	12.728	0	0	0	0
-2.9502	-12.971	1.9316	12.68	0	0	0	0
-2.9617	-13.028	2.0363	12.646	0	0	0	0
-2.9751	-13.088	2.1376	12.637	0	0	0	0
-2.9902	-13.15	2.2303	12.654	0	0	0	0
-3.006	-13.209	2.3122	12.683	0	0	0	0
-3.0207	-13.262	2.3828	12.706	0	0	0	0
-3.032	-13.307	2.4428	12.71	0	0	0	0
-3.038	-13.34	2.4936	12.687	0	0	0	0
-3.037	-13.362	2.5381	12.641	0	0	0	0
-3.0278	-13.372	2.5799	12.582	0	0	0	0
-3.0099	-13.374	2.6231	12.524	0	0	0	0
-2.9837	-13.368	2.6725	12.476	0	0	0	0
-2.9501	-13.354	2.7318	12.443	0	0	0	0
-2.9096	-13.332	2.8018	12.435	0	0	0	0
-2.8632	-13.304	2.8817	12.461	0	0	0	0
-2.8134	-13.27	2.97	12.523	0	0	0	0
-2.7636	-13.231	3.0644	12.614	0	0	0	0
-2.7174	-13.187	3.1606	12.725	0	0	0	0
-2.6771	-13.142	3.2532	12.846	0	0	0	0
-2.6442	-13.098	3.3357	12.98	0	0	0	0
-2.619	-13.06	3.4016	13.134	0	0	0	0
-2.6001	-13.028	3.4446	13.311	0	0	0	0
