## Supplementary material for "How to control unpredictable others in court-net sports": International match data: n2_4_6.txt

1.3241	-12.351	-2.7681	11.93	0	0	1.3232	-12.29
1.3236	-12.339	-2.7683	11.775	0	0	0	0
1.3155	-12.314	-2.7647	11.648	0	0	0	0
1.3009	-12.272	-2.7593	11.549	0	0	0	0
1.2819	-12.212	-2.7534	11.477	0	0	0	0
1.2614	-12.137	-2.7474	11.428	0	0	0	0
1.2432	-12.057	-2.7409	11.399	0	0	0	0
1.2307	-11.986	-2.7329	11.384	0	0	0	0
1.2253	-11.932	-2.7219	11.374	0	0	0	0
1.2262	-11.896	-2.7068	11.365	0	0	0	0
1.2307	-11.877	-2.6879	11.351	0	0	0	0
1.2347	-11.869	-2.6672	11.336	-2.6512	11.129	0	0
1.2335	-11.869	-2.6481	11.325	0	0	0	0
1.223	-11.872	-2.6339	11.323	0	0	0	0
1.2007	-11.876	-2.627	11.328	0	0	0	0
1.1657	-11.881	-2.6271	11.336	0	0	0	0
1.119	-11.885	-2.6326	11.347	0	0	0	0
1.063	-11.888	-2.6412	11.364	0	0	0	0
1.001	-11.888	-2.6506	11.394	0	0	0	0
0.93671	-11.887	-2.6581	11.444	0	0	0	0
0.87445	-11.887	-2.6604	11.515	0	0	0	0
0.81813	-11.89	-2.6551	11.603	0	0	0	0
0.77066	-11.896	-2.6406	11.703	0	0	0	0
0.73379	-11.903	-2.6162	11.806	0	0	0	0
0.70816	-11.911	-2.5817	11.902	0	0	0	0
0.69283	-11.921	-2.538	11.974	0	0	0	0
0.68539	-11.932	-2.4852	12.008	0	0	-2.4489	12.06
0.68269	-11.944	-2.4223	12.003	0	0	0	0
0.68156	-11.955	-2.3487	11.972	0	0	0	0
0.6792	-11.965	-2.2655	11.931	0	0	0	0
0.6733	-11.975	-2.177	11.893	0	0	0	0
0.66194	-11.986	-2.0894	11.867	0	0	0	0
0.64365	-11.998	-2.0085	11.856	0	0	0	0
0.61788	-12.013	-1.938	11.864	0	0	0	0
0.58545	-12.031	-1.8789	11.888	0	0	0	0
0.54844	-12.052	-1.8298	11.924	0	0	0	0
0.50958	-12.075	-1.7877	11.963	0	0	0	0
0.47113	-12.097	-1.7479	11.988	0	0	0	0
0.43384	-12.118	-1.7063	11.986	0	0	0	0
0.39679	-12.139	-1.6606	11.956	0	0	0	0
0.35841	-12.161	-1.6114	11.914	0	0	0	0
0.31825	-12.181	-1.5607	11.879	0	0	0	0
0.27808	-12.195	-1.5091	11.861	0	0	0	0
0.24098	-12.198	-1.4546	11.861	0	0	0	0
0.20916	-12.19	-1.3943	11.874	0	0	0	0
0.18288	-12.175	-1.3262	11.897	0	0	0	0
0.1613	-12.156	-1.2501	11.93	0	0	0	0
0.14378	-12.135	-1.1672	11.979	0	0	0	0
0.12972	-12.111	-1.0798	12.044	0	0	0	0
0.11759	-12.082	-0.99038	12.111	0	0	0	0
0.10459	-12.039	-0.9014	12.165	0	0	0	0
0.08739	-11.973	-0.81462	12.198	0	0	0	0
0.063256	-11.877	-0.73203	12.212	0	0	0	0
0.031156	-11.75	-0.65678	12.215	0	0	0	0
-0.007887	-11.598	-0.59248	12.213	0	0	0	0
-0.050958	-11.431	-0.54084	12.209	0	0	0	0
-0.093599	-11.266	-0.50012	12.2	0	0	0	0
-0.13109	-11.117	-0.46553	12.188	-0.16018	-10.815	0	0
-0.16028	-10.996	-0.43101	12.173	0	0	0	0
-0.18046	-10.901	-0.39149	12.163	0	0	0	0
-0.19284	-10.822	-0.34513	12.167	0	0	0	0
-0.19972	-10.749	-0.29373	12.195	0	0	0	0
-0.20354	-10.678	-0.24059	12.253	0	0	0	0
-0.20657	-10.61	-0.18848	12.343	0	0	0	0
-0.21081	-10.547	-0.14033	12.46	0	0	0	0
-0.21793	-10.493	-0.10042	12.594	0	0	0	0
-0.22912	-10.455	-0.072901	12.725	0	0	0	0
-0.24488	-10.436	-0.058666	12.83	0	0	-0.23252	-10.377
-0.26482	-10.432	-0.054241	12.888	0	0	0	0
-0.28762	-10.435	-0.053278	12.881	0	0	0	0
-0.31135	-10.436	-0.049095	12.809	0	0	0	0
-0.33389	-10.427	-0.036756	12.689	0	0	0	0
-0.3534	-10.405	-0.014138	12.548	0	0	0	0
-0.36874	-10.372	0.018089	12.409	0	0	0	0
-0.37981	-10.335	0.058358	12.282	0	0	0	0
-0.38716	-10.301	0.10692	12.168	0	0	0	0
-0.39153	-10.276	0.16609	12.061	0	0	0	0
-0.39341	-10.259	0.23772	11.958	0	0	0	0
-0.39268	-10.251	0.32089	11.857	0	0	0	0
-0.38845	-10.248	0.41143	11.754	0	0	0	0
-0.37922	-10.249	0.50287	11.641	0	0	0	0
-0.36321	-10.251	0.58766	11.513	0	0	0	0
-0.33916	-10.253	0.65837	11.368	0	0	0	0
-0.30724	-10.251	0.70931	11.214	0	0	0	0
-0.26899	-10.245	0.73815	11.055	0	0	0	0
-0.22657	-10.232	0.74633	10.894	0	0	0	0
-0.18229	-10.214	0.73855	10.735	0	0	0	0
-0.13834	-10.192	0.722	10.585	0	0	0	0
-0.096449	-10.171	0.70412	10.454	0	0	0	0
-0.057652	-10.157	0.68912	10.35	0	0	0	0
-0.022195	-10.154	0.67625	10.28	0	0	0	0
0.010879	-10.165	0.6617	10.237	0	0	0	0
0.043366	-10.192	0.64219	10.208	0	0	0	0
0.076218	-10.231	0.61671	10.174	0	0	0	0
0.10822	-10.275	0.58566	10.116	0	0	0	0
0.1368	-10.32	0.54937	10.018	0	0	0	0
0.15975	-10.367	0.50741	9.88	0	0	0	0
0.17569	-10.418	0.45895	9.7191	0	0	0	0
0.18399	-10.475	0.40331	9.555	0	0	0	0
0.18518	-10.541	0.34028	9.3993	0	0	0	0
0.18139	-10.615	0.27024	9.2559	0	0	0	0
0.17604	-10.694	0.19368	9.1257	0	0	0	0
0.17286	-10.775	0.11115	9.0073	0	0	0	0
0.17456	-10.854	0.023859	8.8965	0	0	0	0
0.18201	-10.93	-0.066224	8.7891	0	0	0	0
0.19409	-11.003	-0.15603	8.6792	0	0	0	0
0.20835	-11.076	-0.2413	8.5543	0	0	0	0
0.22175	-11.15	-0.31856	8.4	0	0	0	0
0.23125	-11.223	-0.38798	8.2109	0	0	0	0
0.23399	-11.291	-0.45344	7.9936	0	0	0	0
0.22779	-11.351	-0.52024	7.7619	0	0	0	0
0.21204	-11.405	-0.59308	7.5287	0	0	0	0
0.18808	-11.455	-0.6748	7.3004	0	0	0	0
0.15878	-11.498	-0.76482	7.0799	0	0	0	0
0.128	-11.53	-0.85855	6.8722	0	0	0	0
0.10021	-11.546	-0.94886	6.6816	0	0	0	0
0.07991	-11.544	-1.0292	6.5077	0	0	0	0
0.070509	-11.527	-1.0956	6.343	0	0	0	0
0.072897	-11.5	-1.147	6.1741	0	0	0	0
0.084835	-11.469	-1.1851	5.9873	-1.1735	6.2818	0	0
0.10236	-11.441	-1.2139	5.7788	0	0	0	0
0.1221	-11.419	-1.2382	5.5567	0	0	0	0
0.14229	-11.406	-1.2624	5.335	0	0	0	0
0.16238	-11.406	-1.2896	5.1266	0	0	-1.2645	5.1625
0.18186	-11.417	-1.3217	4.941	0	0	0	0
0.19974	-11.44	-1.3586	4.7844	0	0	0	0
0.2151	-11.468	-1.3983	4.658	0	0	0	0
0.22806	-11.497	-1.4379	4.558	0	0	0	0
0.23986	-11.522	-1.4758	4.48	0	0	0	0
0.25215	-11.541	-1.5113	4.422	0	0	0	0
0.26604	-11.554	-1.5454	4.3819	0	0	0	0
0.28108	-11.561	-1.5798	4.3538	0	0	0	0
0.29435	-11.564	-1.6151	4.3288	0	0	0	0
0.30021	-11.562	-1.6516	4.302	0	0	0	0
0.29093	-11.554	-1.6899	4.2779	0	0	0	0
0.25851	-11.537	-1.731	4.2642	0	0	0	0
0.1971	-11.51	-1.7746	4.2619	0	0	0	0
0.10571	-11.473	-1.8187	4.2629	0	0	0	0
-0.010464	-11.429	-1.8605	4.2566	0	0	0	0
-0.14204	-11.389	-1.898	4.2369	0	0	0	0
-0.27982	-11.36	-1.93	4.2039	0	0	0	0
-0.41833	-11.348	-1.9555	4.162	0	0	0	0
-0.5563	-11.349	-1.9737	4.1174	0	0	0	0
-0.69493	-11.36	-1.9841	4.0773	0	0	0	0
-0.83591	-11.378	-1.9865	4.0486	0	0	0	0
-0.97981	-11.403	-1.9812	4.0356	0	0	0	0
-1.1251	-11.437	-1.9688	4.0392	0	0	0	0
-1.2687	-11.481	-1.9503	4.0568	0	0	0	0
-1.4083	-11.536	-1.9278	4.0826	0	0	0	0
-1.543	-11.603	-1.9039	4.1103	0	0	0	0
-1.673	-11.678	-1.88	4.1358	0	0	0	0
-1.7994	-11.758	-1.8557	4.1585	-1.7914	-11.749	0	0
-1.9234	-11.833	-1.8288	4.1801	0	0	0	0
-2.0468	-11.898	-1.7959	4.2028	0	0	0	0
-2.1721	-11.948	-1.7538	4.227	0	0	0	0
-2.3004	-11.986	-1.7016	4.2508	0	0	0	0
-2.4282	-12.018	-1.6405	4.2712	0	0	0	0
-2.5483	-12.056	-1.5732	4.287	0	0	0	0
-2.6543	-12.108	-1.5022	4.3008	0	0	-2.7094	-12.058
-2.7433	-12.179	-1.4298	4.3172	0	0	0	0
-2.816	-12.266	-1.3575	4.3422	0	0	0	0
-2.8747	-12.365	-1.2869	4.3806	0	0	0	0
-2.9229	-12.468	-1.2209	4.4338	0	0	0	0
-2.9658	-12.573	-1.163	4.4983	0	0	0	0
-3.0103	-12.676	-1.1162	4.5675	0	0	0	0
-3.0615	-12.775	-1.0804	4.6378	0	0	0	0
-3.1206	-12.87	-1.0518	4.7093	0	0	0	0
-3.1851	-12.961	-1.0253	4.7819	0	0	0	0
-3.2509	-13.049	-0.99633	4.8521	0	0	0	0
-3.313	-13.138	-0.96179	4.9138	0	0	0	0
-3.3662	-13.229	-0.92034	4.9637	0	0	0	0
-3.4071	-13.328	-0.8732	5.0037	0	0	0	0
-3.4344	-13.439	-0.824	5.0381	0	0	0	0
-3.4485	-13.566	-0.77724	5.0702	0	0	0	0
-3.451	-13.712	-0.73681	5.1001	0	0	0	0
-3.4455	-13.872	-0.70495	5.1252	0	0	0	0
-3.4372	-14.034	-0.68173	5.1433	0	0	0	0
-3.4306	-14.188	-0.66558	5.1539	0	0	0	0
-3.4288	-14.327	-0.65419	5.158	0	0	0	0
-3.432	-14.446	-0.64502	5.1569	0	0	0	0
-3.4391	-14.545	-0.63576	5.152	0	0	0	0
-3.4475	-14.627	-0.62495	5.1444	0	0	0	0
-3.4535	-14.699	-0.61251	5.1358	0	0	0	0
-3.4542	-14.765	-0.59946	5.1286	0	0	0	0
-3.4485	-14.826	-0.58713	5.1264	0	0	0	0
-3.4369	-14.887	-0.57687	5.1344	0	0	0	0
-3.4194	-14.952	-0.57012	5.1591	0	0	0	0
-3.3954	-15.023	-0.56828	5.208	0	0	0	0
-3.365	-15.1	-0.57265	5.2863	0	0	0	0
-3.3289	-15.178	-0.58436	5.3939	0	0	0	0
-3.2886	-15.25	-0.60404	5.5203	0	0	0	0
-3.2444	-15.309	-0.63136	5.646	0	0	0	0
-3.1947	-15.351	-0.66484	5.7521	0	0	0	0
-3.1358	-15.376	-0.70198	5.8288	0	0	0	0
-3.064	-15.386	-0.73953	5.878	0	0	0	0
-2.9774	-15.385	-0.77421	5.9082	0	0	0	0
-2.876	-15.377	-0.80397	5.9315	0	0	0	0
-2.7614	-15.368	-0.82861	5.9601	0	0	0	0
-2.6355	-15.359	-0.84944	6.0051	-0.82869	5.8925	0	0
-2.5017	-15.35	-0.86787	6.0728	0	0	0	0
-2.3652	-15.342	-0.8843	6.1618	0	0	0	0
-2.2324	-15.335	-0.89781	6.2604	0	0	0	0
-2.1096	-15.33	-0.9072	6.3512	0	0	0	0
-2.0023	-15.328	-0.91179	6.4219	0	0	0	0
-1.9127	-15.331	-0.91148	6.4693	0	0	0	0
-1.84	-15.341	-0.90653	6.4975	0	0	0	0
-1.7815	-15.357	-0.89756	6.5133	0	0	0	0
-1.734	-15.373	-0.88577	6.5242	0	0	0	0
-1.6954	-15.384	-0.87287	6.5365	0	0	0	0
-1.6642	-15.385	-0.86045	6.5544	0	0	0	0
-1.6389	-15.378	-0.8495	6.5785	0	0	0	0
-1.6179	-15.365	-0.8405	6.6053	0	0	0	0
-1.5997	-15.35	-0.83364	6.6296	0	0	0	0
-1.584	-15.335	-0.82892	6.6478	0	0	0	0
-1.5705	-15.324	-0.82623	6.6605	0	0	0	0
-1.559	-15.316	-0.82561	6.6715	0	0	0	0
-1.5488	-15.315	-0.82749	6.6872	0	0	-0.82552	6.6455
-1.5386	-15.319	-0.83269	6.715	0	0	0	0
-1.527	-15.331	-0.84224	6.762	0	0	0	0
-1.513	-15.349	-0.85697	6.8324	0	0	0	0
-1.4969	-15.373	-0.87653	6.9238	0	0	0	0
-1.4808	-15.4	-0.89841	7.0249	0	0	0	0
-1.468	-15.424	-0.91842	7.1199	0	0	0	0
-1.4609	-15.439	-0.93288	7.2002	0	0	0	0
-1.4588	-15.441	-0.93983	7.2683	0	0	0	0
-1.4567	-15.429	-0.9387	7.3348	0	0	0	0
-1.4462	-15.407	-0.92981	7.4126	0	0	0	0
-1.4188	-15.377	-0.91441	7.5112	0	0	0	0
-1.3693	-15.343	-0.895	7.6322	0	0	0	0
-1.2954	-15.306	-0.87492	7.7692	0	0	0	0
-1.1971	-15.263	-0.85734	7.9117	0	0	0	0
-1.0762	-15.21	-0.84413	8.0479	0	0	0	0
-0.93694	-15.149	-0.83553	8.1666	0	0	0	0
-0.78541	-15.085	-0.83043	8.2617	0	0	0	0
-0.62783	-15.023	-0.82729	8.3345	0	0	0	0
-0.46699	-14.965	-0.82473	8.3911	0	0	0	0
-0.30136	-14.906	-0.82194	8.4377	3.9399	-11.689	0	0
-0.12805	-14.839	-0.81876	8.4769	0	0	4.2023	-11.299
0.05389	-14.759	-0.81546	8.508	0	0	0	0
