## Supplementary material for "How to control unpredictable others in court-net sports": International match data: n2_4_7.txt

-0.93395	-12.087	3.8663	9.4141	0	0	-0.93013	-12.082
-0.93259	-12.026	3.832	9.2887	0	0	0	0
-0.92618	-11.971	3.8138	9.1915	0	0	0	0
-0.91408	-11.928	3.8103	9.1179	0	0	0	0
-0.89607	-11.901	3.8194	9.0639	0	0	0	0
-0.87253	-11.901	3.8392	9.0285	0	0	0	0
-0.84463	-11.931	3.8676	9.0137	0	0	0	0
-0.81461	-11.993	3.9004	9.0218	0	0	0	0
-0.78517	-12.076	3.9317	9.0494	0	0	0	0
-0.75824	-12.166	3.9566	9.0848	0	0	0	0
-0.73435	-12.247	3.9731	9.1135	0	0	0	0
-0.71311	-12.307	3.9817	9.1282	0	0	0	0
-0.69402	-12.34	3.9844	9.1309	0	0	0	0
-0.67678	-12.342	3.984	9.127	0	0	0	0
-0.66092	-12.317	3.9832	9.1214	0	0	0	0
-0.64567	-12.268	3.9845	9.1166	0	0	0	0
-0.63063	-12.203	3.99	9.1134	0	0	0	0
-0.61644	-12.137	4.0015	9.1114	0	0	0	0
-0.60439	-12.079	4.02	9.1089	0	0	0	0
-0.59519	-12.036	4.045	9.1034	0	0	0	0
-0.58843	-12.007	4.075	9.0919	0	0	0	0
-0.58298	-11.991	4.1085	9.0705	0	0	0	0
-0.57759	-11.983	4.1438	9.0364	0	0	0	0
-0.57128	-11.98	4.178	8.9887	0	0	0	0
-0.5639	-11.982	4.2072	8.9303	0	0	0	0
-0.55657	-11.987	4.2286	8.8667	0	0	0	0
-0.55192	-11.999	4.2415	8.8037	4.2528	8.8377	0	0
-0.55318	-12.019	4.2474	8.7464	0	0	0	0
-0.56246	-12.052	4.2485	8.699	0	0	0	0
-0.5796	-12.1	4.2467	8.6621	0	0	0	0
-0.6027	-12.164	4.243	8.6324	0	0	0	0
-0.62946	-12.244	4.2382	8.6049	0	0	0	0
-0.65779	-12.337	4.2321	8.5749	0	0	0	0
-0.68567	-12.437	4.2247	8.5407	0	0	0	0
-0.71128	-12.532	4.2165	8.5048	0	0	0	0
-0.73311	-12.614	4.208	8.4724	0	0	0	0
-0.75012	-12.676	4.2001	8.4476	0	0	0	0
-0.76235	-12.72	4.1928	8.4313	0	0	0	0
-0.7712	-12.752	4.1854	8.4226	0	0	0	0
-0.77902	-12.779	4.1769	8.4197	0	0	0	0
-0.78832	-12.805	4.1668	8.4209	0	0	4.1846	8.375
-0.80094	-12.839	4.1548	8.4248	0	0	0	0
-0.8172	-12.882	4.1408	8.4304	0	0	0	0
-0.83549	-12.937	4.1238	8.4369	0	0	0	0
-0.85301	-13	4.1034	8.4433	0	0	0	0
-0.86784	-13.063	4.0803	8.4481	0	0	0	0
-0.88018	-13.118	4.055	8.4488	0	0	0	0
-0.89138	-13.16	4.0272	8.4421	0	0	0	0
-0.90238	-13.19	3.9974	8.4237	0	0	0	0
-0.91261	-13.21	3.9668	8.3892	0	0	0	0
-0.91949	-13.225	3.9377	8.336	0	0	0	0
-0.9187	-13.235	3.9115	8.2663	0	0	0	0
-0.90484	-13.243	3.8888	8.1892	0	0	0	0
-0.872	-13.249	3.8681	8.1176	0	0	0	0
-0.81456	-13.255	3.8458	8.0614	0	0	0	0
-0.72969	-13.259	3.8171	8.0239	0	0	0	0
-0.61997	-13.263	3.7772	8.0044	0	0	0	0
-0.49256	-13.267	3.7233	8.0011	0	0	0	0
-0.35498	-13.27	3.655	8.0129	0	0	0	0
-0.21198	-13.277	3.574	8.0401	0	0	0	0
-0.065089	-13.289	3.4834	8.0834	0	0	0	0
0.086324	-13.31	3.3871	8.1429	0	0	0	0
0.24352	-13.346	3.2879	8.2147	0	0	0	0
0.40679	-13.402	3.1871	8.2893	0	0	0	0
0.57463	-13.48	3.086	8.355	0	0	0	0
0.7438	-13.582	2.9861	8.4059	0	0	0	0
0.90988	-13.704	2.8903	8.4446	0	0	0	0
1.0678	-13.839	2.8015	8.4778	1.1267	-13.795	0	0
1.2133	-13.975	2.7214	8.5111	0	0	0	0
1.3446	-14.098	2.6492	8.5493	0	0	0	0
1.4635	-14.197	2.5817	8.5968	0	0	0	0
1.5736	-14.267	2.5139	8.6571	0	0	0	0
1.6776	-14.307	2.4399	8.7336	0	0	0	0
1.7752	-14.326	2.3557	8.8311	0	0	0	0
1.8646	-14.331	2.2608	8.9541	0	0	0	0
1.9449	-14.335	2.1574	9.1021	0	0	1.9787	-14.235
2.0168	-14.344	2.0487	9.2666	0	0	0	0
2.0823	-14.361	1.9382	9.4355	0	0	0	0
2.143	-14.386	1.8295	9.5994	0	0	0	0
2.1982	-14.417	1.7262	9.7496	0	0	0	0
2.2454	-14.449	1.6311	9.874	0	0	0	0
2.2821	-14.478	1.5454	9.9601	0	0	0	0
2.307	-14.5	1.4687	10.004	0	0	0	0
2.3211	-14.515	1.3985	10.014	0	0	0	0
2.3277	-14.523	1.3298	10.006	0	0	0	0
2.3319	-14.526	1.2556	9.991	0	0	0	0
2.3389	-14.526	1.1685	9.9788	0	0	0	0
2.3523	-14.526	1.0641	9.975	0	0	0	0
2.3728	-14.527	0.94336	9.9838	0	0	0	0
2.3991	-14.53	0.81281	10.008	0	0	0	0
2.4284	-14.538	0.68114	10.049	0	0	0	0
2.4566	-14.552	0.5555	10.107	0	0	0	0
2.4783	-14.571	0.43955	10.177	0	0	0	0
2.4882	-14.595	0.33302	10.247	0	0	0	0
2.4827	-14.62	0.23199	10.304	0	0	0	0
2.4606	-14.641	0.13016	10.344	0	0	0	0
2.4224	-14.65	0.021414	10.373	0	0	0	0
2.37	-14.644	-0.097545	10.405	0	0	0	0
2.3074	-14.621	-0.22577	10.451	0	0	0	0
2.2405	-14.583	-0.35894	10.511	0	0	0	0
2.1738	-14.535	-0.49188	10.58	0	0	0	0
2.109	-14.482	-0.62085	10.649	0	0	0	0
2.046	-14.43	-0.74519	10.708	0	0	0	0
1.9834	-14.384	-0.86828	10.756	0	0	0	0
1.9204	-14.346	-0.99628	10.795	0	0	0	0
1.8577	-14.314	-1.1347	10.83	0	0	0	0
1.7985	-14.285	-1.2852	10.869	0	0	0	0
1.746	-14.258	-1.445	10.915	0	0	0	0
1.702	-14.229	-1.6087	10.971	0	0	0	0
1.6665	-14.198	-1.7712	11.03	-1.8542	11.031	0	0
1.638	-14.162	-1.9281	11.084	0	0	0	0
1.6144	-14.12	-2.076	11.125	0	0	0	0
1.5928	-14.07	-2.2124	11.148	0	0	0	0
1.5701	-14.011	-2.3358	11.157	0	0	0	0
1.5437	-13.945	-2.4471	11.159	0	0	0	0
1.5126	-13.875	-2.5487	11.161	0	0	0	0
1.4773	-13.802	-2.6435	11.166	0	0	0	0
1.4391	-13.728	-2.7335	11.176	0	0	0	0
1.3995	-13.653	-2.8188	11.193	0	0	0	0
1.3595	-13.575	-2.8998	11.215	0	0	-2.8751	11.107
1.3198	-13.499	-2.9777	11.238	0	0	0	0
1.2808	-13.433	-3.0527	11.255	0	0	0	0
1.2422	-13.386	-3.1226	11.26	0	0	0	0
1.2035	-13.36	-3.1833	11.252	0	0	0	0
1.1646	-13.356	-3.2316	11.237	0	0	0	0
1.1265	-13.367	-3.2675	11.221	0	0	0	0
1.0911	-13.384	-3.2945	11.208	0	0	0	0
1.0605	-13.399	-3.3169	11.199	0	0	0	0
1.0366	-13.405	-3.3383	11.193	0	0	0	0
1.0215	-13.403	-3.3597	11.189	0	0	0	0
1.018	-13.392	-3.3796	11.186	0	0	0	0
1.029	-13.374	-3.3957	11.182	0	0	0	0
1.0561	-13.35	-3.4054	11.177	0	0	0	0
1.0998	-13.323	-3.4055	11.171	0	0	0	0
1.1591	-13.292	-3.3928	11.166	0	0	0	0
1.231	-13.26	-3.3651	11.168	0	0	0	0
1.3106	-13.227	-3.3216	11.182	0	0	0	0
1.3923	-13.194	-3.2651	11.215	0	0	0	0
1.4722	-13.165	-3.1999	11.271	0	0	0	0
1.5473	-13.146	-3.1294	11.342	0	0	0	0
1.6157	-13.141	-3.0541	11.416	0	0	0	0
1.6767	-13.15	-2.9734	11.482	0	0	0	0
1.7305	-13.172	-2.8862	11.529	1.7051	-13.156	0	0
1.7777	-13.2	-2.7917	11.561	0	0	0	0
1.8183	-13.228	-2.6887	11.583	0	0	0	0
1.8515	-13.253	-2.5779	11.604	0	0	0	0
1.8767	-13.269	-2.4633	11.627	0	0	0	0
1.8945	-13.274	-2.3511	11.641	0	0	0	0
1.9059	-13.269	-2.2464	11.64	0	0	0	0
1.9128	-13.258	-2.152	11.624	0	0	0	0
1.9166	-13.246	-2.0682	11.602	0	0	0	0
1.9185	-13.236	-1.9918	11.589	0	0	0	0
1.9191	-13.229	-1.9187	11.592	0	0	0	0
1.9188	-13.224	-1.8457	11.607	0	0	0	0
1.918	-13.222	-1.7712	11.623	0	0	0	0
1.9175	-13.221	-1.6947	11.635	0	0	0	0
1.9179	-13.222	-1.6166	11.648	0	0	1.9177	-13.179
1.9205	-13.226	-1.5378	11.677	0	0	0	0
1.9262	-13.231	-1.4595	11.736	0	0	0	0
1.9362	-13.239	-1.3833	11.827	0	0	0	0
1.9508	-13.251	-1.3114	11.943	0	0	0	0
1.9695	-13.264	-1.2456	12.065	0	0	0	0
1.9904	-13.277	-1.1871	12.174	0	0	0	0
2.0117	-13.29	-1.1357	12.264	0	0	0	0
2.0316	-13.303	-1.0902	12.332	0	0	0	0
2.0495	-13.315	-1.0478	12.38	0	0	0	0
2.0655	-13.325	-1.0045	12.406	0	0	0	0
2.0808	-13.332	-0.95532	12.408	0	0	0	0
2.0969	-13.333	-0.89533	12.385	0	0	0	0
2.1147	-13.325	-0.82073	12.346	0	0	0	0
2.1321	-13.308	-0.72997	12.301	0	0	0	0
2.1445	-13.285	-0.62411	12.263	0	0	0	0
2.1457	-13.256	-0.50599	12.242	0	0	0	0
2.1305	-13.226	-0.37917	12.242	0	0	0	0
2.0964	-13.196	-0.24782	12.268	0	0	0	0
2.0435	-13.167	-0.11652	12.318	0	0	0	0
1.9734	-13.141	0.011709	12.385	0	0	0	0
1.8885	-13.116	0.13619	12.459	0	0	0	0
1.7922	-13.09	0.25667	12.536	0	0	0	0
1.689	-13.064	0.3719	12.608	0	0	0	0
1.5839	-13.04	0.48004	12.665	0	0	0	0
1.4818	-13.021	0.57965	12.693	0	0	0	0
1.3863	-13.008	0.67038	12.69	0	0	0	0
1.2992	-13.003	0.75302	12.664	0	0	0	0
1.2194	-13.006	0.82873	12.627	0.80846	12.617	0	0
1.1443	-13.016	0.89846	12.594	0	0	0	0
1.0706	-13.027	0.96334	12.573	0	0	0	0
0.99632	-13.035	1.0252	12.567	0	0	0	0
0.92122	-13.036	1.0859	12.57	0	0	0	0
0.84656	-13.028	1.1464	12.576	0	0	0	0
0.77347	-13.013	1.2064	12.583	0	0	0	0
0.70253	-12.99	1.2647	12.592	0	0	0	0
0.63444	-12.96	1.3191	12.604	0	0	0	0
0.57029	-12.926	1.3666	12.61	0	0	0	0
0.51099	-12.893	1.4043	12.597	0	0	0	0
0.45652	-12.868	1.431	12.56	0	0	0	0
0.4057	-12.853	1.4476	12.509	0	0	0	0
0.35665	-12.847	1.456	12.455	0	0	0	0
0.30734	-12.848	1.4583	12.411	0	0	0	0
0.25599	-12.849	1.4572	12.378	0	0	0	0
0.20145	-12.849	1.4556	12.356	0	0	1.4546	12.321
0.14364	-12.846	1.4564	12.343	0	0	0	0
0.083692	-12.841	1.4628	12.337	0	0	0	0
0.023511	-12.839	1.478	12.337	0	0	0	0
-0.034701	-12.841	1.5045	12.343	0	0	0	0
-0.089159	-12.849	1.5434	12.358	0	0	0	0
-0.13891	-12.861	1.5939	12.386	0	0	0	0
-0.18332	-12.877	1.6553	12.43	0	0	0	0
-0.22157	-12.894	1.7281	12.489	0	0	0	0
-0.25268	-12.911	1.8127	12.558	0	0	0	0
-0.27622	-12.927	1.9049	12.619	0	0	0	0
-0.29308	-12.941	1.9965	12.654	0	0	0	0
-0.30577	-12.953	2.0785	12.648	0	0	0	0
-0.31794	-12.965	2.1463	12.602	0	0	0	0
-0.33424	-12.977	2.1993	12.529	0	0	0	0
-0.3606	-12.987	2.2391	12.451	0	0	0	0
-0.40355	-12.996	2.2668	12.383	0	0	0	0
-0.46847	-13.003	2.2841	12.334	0	0	0	0
-0.55775	-13.006	2.293	12.305	0	0	0	0
-0.66993	-13.004	2.2954	12.294	0	0	0	0
-0.79997	-12.995	2.2926	12.299	0	0	0	0
-0.94063	-12.982	2.2844	12.32	0	0	0	0
-1.0848	-12.97	2.2697	12.356	0	0	0	0
-1.2276	-12.96	2.2475	12.404	0	0	0	0
-1.3675	-12.954	2.217	12.461	0	0	0	0
-1.5055	-12.949	2.1789	12.519	0	0	0	0
-1.643	-12.941	2.1354	12.573	0	0	0	0
-1.7796	-12.93	2.0906	12.618	0	0	0	0
-1.9127	-12.916	2.0486	12.645	0	0	0	0
-2.0395	-12.897	2.0118	12.655	0	0	0	0
-2.1594	-12.87	1.9806	12.652	0	0	0	0
-2.274	-12.835	1.9539	12.643	0	0	0	0
-2.3858	-12.791	1.9304	12.632	0	0	0	0
-2.497	-12.738	1.9085	12.617	-2.4975	-12.669	0	0
-2.6096	-12.673	1.8866	12.595	0	0	0	0
-2.7247	-12.595	1.8631	12.558	0	0	0	0
-2.8418	-12.504	1.8366	12.501	0	0	0	0
-2.9576	-12.402	1.8064	12.421	0	0	0	0
-3.0677	-12.295	1.7739	12.322	0	0	0	0
-3.1674	-12.189	1.7418	12.216	0	0	0	0
-3.2543	-12.093	1.7122	12.115	0	0	0	0
-3.3282	-12.014	1.6858	12.03	0	0	0	0
-3.3916	-11.957	1.6616	11.97	0	0	0	0
-3.4479	-11.922	1.6382	11.94	0	0	0	0
-3.4994	-11.899	1.615	11.943	0	0	0	0
-3.5457	-11.881	1.592	11.974	0	0	0	0
-3.5849	-11.863	1.5702	12.025	0	0	0	0
-3.6156	-11.841	1.5505	12.094	0	0	0	0
-3.6387	-11.816	1.5327	12.181	0	0	0	0
-3.6562	-11.789	1.5164	12.285	0	0	0	0
-3.6709	-11.759	1.5015	12.401	0	0	-3.6805	-11.655
-3.6852	-11.729	1.4883	12.511	0	0	0	0
-3.7023	-11.699	1.4777	12.595	0	0	0	0
-3.7253	-11.671	1.4709	12.64	0	0	0	0
-3.7562	-11.642	1.4674	12.649	0	0	0	0
-3.7955	-11.614	1.4659	12.629	0	0	0	0
-3.8419	-11.588	1.4645	12.589	0	0	0	0
-3.8933	-11.563	1.4636	12.543	0	0	0	0
-3.9477	-11.535	1.466	12.506	0	0	0	0
-4.0035	-11.503	1.4765	12.491	0	0	0	0
-4.0583	-11.466	1.4995	12.501	0	0	0	0
-4.1093	-11.428	1.5376	12.531	0	0	0	0
-4.1536	-11.394	1.5913	12.569	0	0	0	0
-4.1904	-11.366	1.6589	12.602	0	0	0	0
-4.2209	-11.347	1.7373	12.621	0	0	0	0
-4.2465	-11.333	1.822	12.626	0	0	0	0
-4.2685	-11.324	1.9079	12.626	0	0	0	0
-4.2873	-11.319	1.9893	12.634	0	0	0	0
-4.3023	-11.318	2.0619	12.663	0	0	0	0
-4.3111	-11.322	2.123	12.711	0	0	0	0
-4.31	-11.335	2.173	12.768	0	0	0	0
-4.295	-11.36	2.2154	12.816	0	0	0	0
-4.2614	-11.402	2.2549	12.838	0	0	0	0
-4.2063	-11.461	2.295	12.824	0	0	0	0
-4.1296	-11.536	2.3377	12.773	0	0	0	0
-4.0362	-11.617	2.3842	12.693	0	0	0	0
-3.9341	-11.697	2.4349	12.608	2.3841	12.511	0	0
-3.8309	-11.769	2.4872	12.542	0	0	0	0
-3.7318	-11.829	2.5362	12.508	0	0	0	0
-3.6404	-11.878	2.5767	12.509	0	0	0	0
-3.5592	-11.917	2.6057	12.53	0	0	0	0
-3.4889	-11.949	2.6232	12.553	0	0	0	0
-3.4276	-11.979	2.6314	12.565	0	0	0	0
-3.371	-12.008	2.6336	12.565	0	0	0	0
-3.3128	-12.037	2.6337	12.56	0	0	0	0
-3.2471	-12.065	2.635	12.551	0	0	0	0
-3.1706	-12.09	2.6404	12.544	0	0	0	0
-3.0828	-12.111	2.6523	12.539	0	0	0	0
-2.9857	-12.132	2.6718	12.54	0	0	2.624	12.493
-2.8811	-12.157	2.6981	12.548	0	0	0	0
-2.7709	-12.197	2.7278	12.567	0	0	0	0
-2.6573	-12.256	2.7558	12.598	0	0	0	0
-2.5441	-12.334	2.7775	12.638	0	0	0	0
-2.4346	-12.426	2.7908	12.683	0	0	0	0
-2.3323	-12.521	2.7971	12.724	0	0	0	0
-2.2402	-12.611	2.8004	12.756	0	0	0	0
-2.1602	-12.686	2.8045	12.778	0	0	0	0
-2.092	-12.742	2.812	12.791	0	0	0	0
-2.0331	-12.776	2.8227	12.799	0	0	0	0
-1.9792	-12.792	2.834	12.806	0	0	0	0
-1.9248	-12.798	2.8416	12.815	0	0	0	0
-1.8637	-12.802	2.842	12.827	0	0	0	0
-1.7896	-12.809	2.8347	12.843	0	0	0	0
-1.6985	-12.823	2.8222	12.865	0	0	0	0
-1.5886	-12.844	2.8082	12.899	0	0	0	0
-1.4602	-12.871	2.7957	12.941	0	0	0	0
-1.3167	-12.905	2.786	12.984	0	0	0	0
-1.1628	-12.943	2.7784	13.016	0	0	0	0
-1.0029	-12.986	2.7701	13.026	0	0	0	0
-0.84071	-13.034	2.7566	13.012	0	0	0	0
-0.67805	-13.089	2.7317	12.97	0	0	0	0
-0.51439	-13.155	2.6895	12.905	0	0	0	0
-0.34653	-13.231	2.6264	12.826	0	0	0	0
-0.17074	-13.316	2.5427	12.746	0	0	0	0
0.013348	-13.408	2.4437	12.679	0	0	0	0
0.20138	-13.503	2.3366	12.627	0	0	0	0
0.3864	-13.598	2.2287	12.586	0	0	0	0
0.56242	-13.688	2.126	12.545	0.62289	-13.707	0	0
0.72702	-13.77	2.0321	12.499	0	0	0	0
0.88119	-13.843	1.9494	12.451	0	0	0	0
1.0268	-13.907	1.8794	12.411	0	0	0	0
1.1639	-13.959	1.8218	12.385	0	0	0	0
1.2911	-13.998	1.7731	12.374	0	0	0	0
1.4073	-14.025	1.7271	12.377	0	0	0	0
1.5124	-14.042	1.6773	12.387	0	0	0	0
1.6066	-14.052	1.619	12.397	0	0	0	0
1.69	-14.057	1.5506	12.396	0	0	0	0
1.7633	-14.06	1.4723	12.377	0	0	0	0
1.8271	-14.063	1.3842	12.343	0	0	0	0
1.8826	-14.066	1.2872	12.308	0	0	0	0
1.9309	-14.072	1.1828	12.287	0	0	1.9301	-14.021
1.9732	-14.081	1.0731	12.287	0	0	0	0
2.0109	-14.095	0.96183	12.307	0	0	0	0
2.0455	-14.113	0.85552	12.336	0	0	0	0
2.0787	-14.134	0.76197	12.364	0	0	0	0
2.1121	-14.156	0.68696	12.386	0	0	0	0
2.1466	-14.174	0.63237	12.4	0	0	0	0
2.1828	-14.189	0.59653	12.406	0	0	0	0
2.2195	-14.199	0.57584	12.407	0	0	0	0
2.254	-14.205	0.56627	12.406	0	0	0	0
2.2826	-14.207	0.56391	12.407	0	0	0	0
2.3025	-14.205	0.56527	12.417	0	0	0	0
2.3128	-14.2	0.56739	12.44	0	0	0	0
2.3141	-14.192	0.56787	12.483	0	0	0	0
2.309	-14.182	0.5648	12.548	0	0	0	0
2.3009	-14.173	0.55679	12.634	0	0	0	0
2.2931	-14.168	0.54325	12.73	0	0	0	0
2.2867	-14.168	0.52463	12.819	0	0	0	0
2.2804	-14.175	0.50189	12.89	0	0	0	0
2.2707	-14.186	0.47513	12.938	0	0	0	0
2.2532	-14.201	0.44295	12.965	0	0	0	0
2.224	-14.217	0.4037	12.971	0	0	0	0
2.1809	-14.232	0.35713	12.957	0	0	0	0
2.1235	-14.244	0.30446	12.922	0	0	0	0
2.0527	-14.252	0.24661	12.864	0	0	0	0
1.972	-14.254	0.1834	12.786	0	0	0	0
1.887	-14.249	0.11486	12.696	0	0	0	0
1.8026	-14.24	0.042283	12.61	0	0	0	0
1.7211	-14.228	-0.032975	12.542	0	0	0	0
1.642	-14.216	-0.11123	12.503	0	0	0	0
1.563	-14.205	-0.19431	12.496	0	0	0	0
1.4816	-14.196	-0.28395	12.522	0	0	0	0
1.397	-14.187	-0.3803	12.577	0	0	0	0
1.3111	-14.179	-0.48084	12.651	0	0	0	0
1.2274	-14.172	-0.58115	12.735	0	0	0	0
1.1491	-14.164	-0.67672	12.821	0	0	0	0
1.0788	-14.158	-0.76368	12.898	0	0	0	0
1.0176	-14.153	-0.83851	12.96	0	0	0	0
0.9661	-14.151	-0.89852	13.004	0	0	0	0
0.92372	-14.155	-0.94281	13.03	-0.9802	12.981	0	0
0.88895	-14.165	-0.97286	13.044	0	0	0	0
0.85957	-14.185	-0.99219	13.048	0	0	0	0
0.83307	-14.213	-1.0051	13.048	0	0	0	0
0.80698	-14.247	-1.0151	13.045	0	0	0	0
0.77966	-14.283	-1.024	13.042	0	0	0	0
0.75075	-14.314	-1.0327	13.039	0	0	0	0
0.72053	-14.335	-1.0421	13.037	0	0	0	0
0.6893	-14.341	-1.0541	13.035	0	0	0	0
0.65784	-14.332	-1.0709	13.034	0	0	-1.0494	12.99
0.62808	-14.311	-1.0938	13.033	0	0	0	0
0.60237	-14.284	-1.1226	13.033	0	0	0	0
0.58223	-14.257	-1.1545	13.033	0	0	0	0
0.56798	-14.233	-1.1859	13.037	0	0	0	0
0.55923	-14.214	-1.2151	13.044	0	0	0	0
0.55512	-14.2	-1.2422	13.058	0	0	0	0
0.55432	-14.19	-1.2678	13.082	0	0	0	0
0.55487	-14.18	-1.2914	13.116	0	0	0	0
0.55397	-14.167	-1.3112	13.16	0	0	0	0
0.54758	-14.145	-1.3256	13.207	0	0	0	0
0.53035	-14.113	-1.3339	13.25	0	0	0	0
0.49623	-14.068	-1.3361	13.284	0	0	0	0
0.43998	-14.015	-1.3324	13.306	0	0	0	0
0.35926	-13.957	-1.323	13.318	0	0	0	0
0.25656	-13.901	-1.3087	13.324	0	0	0	0
0.13895	-13.848	-1.2909	13.325	0	0	0	0
0.014594	-13.803	-1.2712	13.325	0	0	0	0
-0.11156	-13.768	-1.2503	13.324	0	0	0	0
-0.23862	-13.744	-1.227	13.323	0	0	0	0
-0.36848	-13.732	-1.1985	13.32	0	0	0	0
-0.50489	-13.731	-1.163	13.313	0	0	0	0
-0.65141	-13.737	-1.1204	13.298	0	0	0	0
-0.80873	-13.75	-1.0727	13.274	0	0	0	0
-0.97404	-13.767	-1.0225	13.237	0	0	0	0
-1.1428	-13.783	-0.97028	13.188	0	0	0	0
-1.3109	-13.798	-0.91446	13.129	0	0	0	0
-1.4769	-13.813	-0.85129	13.066	-1.5238	-13.77	0	0
-1.6426	-13.833	-0.7774	13.004	0	0	0	0
-1.8114	-13.863	-0.69317	12.945	0	0	0	0
-1.9843	-13.908	-0.60404	12.891	0	0	0	0
-2.1596	-13.973	-0.51768	12.844	0	0	0	0
-2.3331	-14.056	-0.43979	12.8	0	0	0	0
-2.5008	-14.155	-0.37302	12.75	0	0	0	0
-2.6598	-14.264	-0.31799	12.688	0	0	0	0
-2.8085	-14.373	-0.27375	12.615	0	0	0	0
-2.9467	-14.475	-0.23769	12.546	0	0	0	0
-3.0751	-14.563	-0.20588	12.494	0	0	0	0
-3.195	-14.637	-0.17408	12.463	0	0	-3.1613	-14.533
-3.3073	-14.694	-0.1386	12.448	0	0	0	0
-3.4127	-14.734	-0.09634	12.439	0	0	0	0
-3.5133	-14.755	-0.044581	12.423	0	0	0	0
-3.6117	-14.758	0.017681	12.394	0	0	0	0
-3.7093	-14.742	0.087933	12.351	0	0	0	0
-3.8049	-14.712	0.1609	12.301	0	0	0	0
-3.8973	-14.675	0.23122	12.249	0	0	0	0
-3.9871	-14.635	0.29531	12.196	0	0	0	0
-4.0768	-14.6	0.35161	12.136	0	0	0	0
-4.1687	-14.572	0.39984	12.063	0	0	0	0
-4.2636	-14.557	0.44003	11.976	0	0	0	0
-4.3598	-14.554	0.47282	11.874	0	0	0	0
-4.4517	-14.566	0.49981	11.761	0	0	0	0
-4.5309	-14.59	0.52297	11.642	0	0	0	0
-4.5884	-14.626	0.54434	11.526	0	0	0	0
-4.6198	-14.676	0.56688	11.413	0	0	0	0
-4.6282	-14.738	0.59506	11.3	0	0	0	0
-4.6227	-14.804	0.63406	11.183	0	0	0	0
-4.6129	-14.868	0.68821	11.062	0	0	0	0
-4.6068	-14.923	0.75913	10.94	0	0	0	0
-4.6081	-14.966	0.84451	10.825	0	0	0	0
-4.6179	-15.001	0.93954	10.724	0	0	0	0
-4.6352	-15.03	1.0396	10.636	0	0	0	0
-4.6577	-15.059	1.141	10.562	0	0	0	0
-4.6825	-15.087	1.2395	10.501	0	0	0	0
-4.7061	-15.113	1.33	10.453	0	0	0	0
-4.7248	-15.135	1.4087	10.421	0	0	0	0
-4.7346	-15.151	1.475	10.401	0	0	0	0
-4.7319	-15.163	1.5315	10.392	0	0	0	0
-4.7139	-15.172	1.5829	10.389	0	0	0	0
-4.6797	-15.18	1.6352	10.39	0	0	0	0
-4.6314	-15.188	1.6941	10.393	0	0	0	0
-4.5735	-15.197	1.7639	10.398	0	0	0	0
-4.5115	-15.205	1.8471	10.403	0	0	0	0
-4.4489	-15.211	1.9426	10.407	0	0	0	0
-4.3871	-15.216	2.0453	10.408	0	0	0	0
-4.3256	-15.221	2.1472	10.407	0	0	0	0
-4.2634	-15.228	2.241	10.409	0	0	0	0
-4.1996	-15.239	2.3222	10.42	0	0	0	0
-4.134	-15.251	2.3904	10.444	0	0	0	0
-4.0656	-15.262	2.4478	10.476	0	0	0	0
-3.9922	-15.266	2.4972	10.509	0	0	0	0
-3.9122	-15.253	2.5413	10.533	2.5218	10.551	0	0
-3.826	-15.217	2.5823	10.547	0	0	0	0
-3.7355	-15.157	2.6224	10.557	0	0	0	0
-3.6424	-15.082	2.6644	10.571	0	0	0	0
-3.5472	-15.006	2.7118	10.6	0	0	0	0
-3.4495	-14.946	2.7667	10.651	0	0	0	0
-3.3487	-14.908	2.829	10.731	0	0	0	0
-3.2445	-14.891	2.8958	10.837	0	0	0	0
-3.1372	-14.888	2.9627	10.959	0	0	0	0
-3.0286	-14.892	3.0257	11.086	0	0	0	0
-2.922	-14.895	3.0828	11.207	0	0	0	0
-2.8216	-14.888	3.1332	11.323	0	0	0	0
-2.7298	-14.865	3.1762	11.434	0	0	0	0
-2.6475	-14.825	3.211	11.547	0	0	0	0
-2.5735	-14.772	3.2389	11.662	0	0	0	0
-2.5057	-14.712	3.262	11.778	0	0	0	0
-2.442	-14.65	3.2827	11.884	0	0	0	0
-2.3804	-14.59	3.3029	11.964	0	0	0	0
-2.3187	-14.532	3.3241	12.014	0	0	0	0
-2.256	-14.473	3.3472	12.042	0	0	0	0
-2.193	-14.413	3.3709	12.062	0	0	0	0
-2.1312	-14.346	3.3917	12.083	0	0	0	0
-2.0716	-14.27	3.406	12.113	0	0	0	0
-2.0139	-14.185	3.4128	12.147	0	0	0	0
-1.958	-14.091	3.4136	12.182	0	0	0	0
-1.9035	-13.994	3.4111	12.21	0	0	0	0
-1.8503	-13.901	3.4076	12.232	0	0	3.399	12.209
-1.7983	-13.822	3.4049	12.246	0	0	0	0
-1.7485	-13.762	3.4049	12.255	0	0	0	0
-1.7031	-13.722	3.409	12.26	0	0	0	0
-1.6646	-13.698	3.4187	12.26	0	0	0	0
-1.6344	-13.683	3.435	12.253	0	0	0	0
-1.6117	-13.668	3.4577	12.237	0	0	0	0
-1.5934	-13.646	3.4861	12.208	0	0	0	0
-1.5758	-13.611	3.5195	12.16	0	0	0	0
-1.5561	-13.56	3.5577	12.095	0	0	0	0
-1.5338	-13.494	3.5992	12.014	0	0	0	0
-1.5105	-13.415	3.6404	11.928	0	0	0	0
-1.4891	-13.328	3.6755	11.846	0	0	0	0
-1.4715	-13.242	3.6994	11.779	0	0	0	0
-1.4589	-13.166	3.7098	11.73	0	0	0	0
-1.4519	-13.106	3.7083	11.7	0	0	0	0
-1.4522	-13.064	3.6993	11.685	0	0	0	0
-1.4625	-13.041	3.6871	11.684	0	0	0	0
-1.4866	-13.033	3.6742	11.698	0	0	0	0
-1.5272	-13.037	3.6604	11.727	0	0	0	0
-1.5842	-13.05	3.6437	11.776	0	0	0	0
-1.6546	-13.066	3.6213	11.846	0	0	0	0
-1.7335	-13.077	3.5908	11.933	0	0	0	0
-1.8154	-13.075	3.5506	12.027	0	0	0	0
-1.8949	-13.056	3.4992	12.109	0	0	0	0
-1.9671	-13.024	3.4358	12.169	0	0	0	0
-2.0297	-12.987	3.36	12.201	0	0	0	0
-2.0831	-12.955	3.2722	12.209	0	0	0	0
-2.1309	-12.932	3.1732	12.198	0	0	0	0
-2.1783	-12.916	3.065	12.178	-2.1688	-12.898	0	0
-2.2312	-12.899	2.9515	12.161	0	0	0	0
-2.2947	-12.874	2.8379	12.163	0	0	0	0
-2.3716	-12.835	2.7281	12.188	0	0	0	0
-2.4608	-12.779	2.6249	12.234	0	0	0	0
-2.557	-12.707	2.5307	12.287	0	0	0	0
-2.6527	-12.625	2.4464	12.328	0	0	0	0
-2.7412	-12.539	2.3709	12.347	0	0	0	0
-2.8187	-12.455	2.302	12.343	0	0	0	0
-2.8846	-12.374	2.2373	12.321	0	0	0	0
-2.9391	-12.303	2.1746	12.283	0	0	0	0
-2.9821	-12.243	2.1127	12.231	0	0	0	0
-3.0142	-12.195	2.0509	12.17	0	0	0	0
-3.0376	-12.156	1.988	12.106	0	0	0	0
-3.0548	-12.12	1.9231	12.043	0	0	0	0
-3.0684	-12.086	1.856	11.984	0	0	0	0
-3.0801	-12.051	1.7891	11.934	0	0	0	0
-3.0914	-12.013	1.7258	11.898	0	0	-3.0749	-12.044
-3.103	-11.971	1.6675	11.88	0	0	0	0
-3.1154	-11.928	1.6133	11.88	0	0	0	0
-3.1289	-11.885	1.5615	11.895	0	0	0	0
-3.1437	-11.846	1.5105	11.919	0	0	0	0
-3.16	-11.811	1.4601	11.941	0	0	0	0
-3.1774	-11.783	1.4124	11.949	0	0	0	0
-3.1959	-11.761	1.3704	11.927	0	0	0	0
-3.2162	-11.747	1.336	11.871	0	0	0	0
-3.2385	-11.738	1.3093	11.787	0	0	0	0
-3.262	-11.733	1.2889	11.69	0	0	0	0
-3.2838	-11.73	1.273	11.596	0	0	0	0
-3.3005	-11.727	1.2594	11.515	0	0	0	0
-3.3095	-11.724	1.2449	11.453	0	0	0	0
-3.3093	-11.72	1.2277	11.411	0	0	0	0
-3.2995	-11.715	1.2085	11.385	0	0	0	0
-3.2808	-11.712	1.1887	11.366	0	0	0	0
-3.2554	-11.713	1.1693	11.345	0	0	0	0
-3.2259	-11.723	1.1496	11.309	0	0	0	0
-3.194	-11.747	1.1281	11.244	0	0	0	0
-3.1596	-11.788	1.1039	11.141	0	0	0	0
-3.1211	-11.843	1.0766	11.004	0	0	0	0
-3.0765	-11.907	1.0455	10.847	0	0	0	0
-3.0238	-11.973	1.0096	10.685	0	0	0	0
-2.9618	-12.037	0.96702	10.528	0	0	0	0
-2.8903	-12.098	0.91548	10.371	0	0	0	0
-2.811	-12.154	0.8537	10.206	0	0	0	0
-2.7279	-12.205	0.78279	10.028	0	0	0	0
-2.6452	-12.248	0.70593	9.8391	0	0	0	0
-2.5659	-12.282	0.6271	9.6505	0	0	0	0
-2.492	-12.306	0.54988	9.4788	0	0	0	0
-2.4247	-12.319	0.47647	9.3414	0	0	0	0
-2.3641	-12.326	0.40723	9.2424	0	0	0	0
-2.3082	-12.331	0.34023	9.1697	0	0	0	0
-2.2531	-12.338	0.2713	9.106	0	0	0	0
-2.1935	-12.352	0.19566	9.0357	0	0	0	0
-2.1247	-12.373	0.11053	8.947	0	0	0	0
-2.0433	-12.401	0.01667	8.8334	0	0	0	0
-1.9488	-12.438	-0.082259	8.6932	0	0	0	0
-1.8421	-12.48	-0.18278	8.5256	0	0	0	0
-1.7255	-12.528	-0.284	8.3338	0	0	0	0
-1.6024	-12.58	-0.38667	8.1288	0	0	0	0
-1.4781	-12.632	-0.49119	7.9286	0	0	0	0
-1.3591	-12.681	-0.59706	7.7479	0	0	0	0
-1.2506	-12.722	-0.70293	7.5889	0	0	0	0
-1.1558	-12.751	-0.80689	7.4438	0	0	0	0
-1.0751	-12.766	-0.90734	7.305	0	0	0	0
-1.0078	-12.768	-1.0035	7.1687	0	0	0	0
-0.95215	-12.76	-1.0955	7.0295	0	0	0	0
-0.90675	-12.749	-1.1846	6.8782	0	0	0	0
-0.86978	-12.74	-1.2726	6.7076	0	0	0	0
-0.83791	-12.737	-1.3601	6.5164	0	0	0	0
-0.80615	-12.743	-1.4455	6.3107	-1.5564	6.3172	0	0
-0.76968	-12.755	-1.5264	6.1022	0	0	0	0
-0.72591	-12.773	-1.6016	5.9058	0	0	0	0
-0.67502	-12.793	-1.6716	5.7384	0	0	0	0
-0.61878	-12.811	-1.7366	5.6121	0	0	0	0
-0.55973	-12.824	-1.7975	5.527	0	0	-1.7748	5.5667
-0.50065	-12.83	-1.8556	5.4735	0	0	0	0
-0.44385	-12.827	-1.9118	5.4409	0	0	0	0
-0.39068	-12.82	-1.966	5.4228	0	0	0	0
-0.34221	-12.813	-2.0178	5.415	0	0	0	0
-0.29985	-12.816	-2.0676	5.4148	0	0	0	0
-0.26533	-12.832	-2.1149	5.4199	0	0	0	0
-0.23965	-12.859	-2.1577	5.4294	0	0	0	0
-0.22203	-12.888	-2.1932	5.4436	0	0	0	0
-0.20887	-12.911	-2.22	5.4635	0	0	0	0
-0.19353	-12.922	-2.2395	5.4901	0	0	0	0
-0.16705	-12.916	-2.254	5.5225	0	0	0	0
-0.1208	-12.894	-2.2657	5.557	0	0	0	0
-0.049963	-12.856	-2.2761	5.5886	0	0	0	0
0.044883	-12.8	-2.2863	5.6137	0	0	0	0
0.15874	-12.727	-2.2971	5.6316	0	0	0	0
0.28401	-12.64	-2.3087	5.6435	0	0	0	0
0.41287	-12.545	-2.3198	5.6511	0	0	0	0
0.53978	-12.447	-2.3291	5.6557	0	0	0	0
0.66232	-12.352	-2.3355	5.6576	0	0	0	0
0.78047	-12.259	-2.3378	5.656	0	0	0	0
0.89572	-12.167	-2.3351	5.6483	0	0	0	0
1.01	-12.074	-2.3261	5.6313	0	0	0	0
1.1246	-11.976	-2.3094	5.6008	0	0	0	0
1.2407	-11.869	-2.2841	5.554	0	0	0	0
1.3607	-11.751	-2.2485	5.4913	0	0	0	0
1.4879	-11.618	-2.1994	5.4181	0	0	0	0
1.624	-11.47	-2.1332	5.3424	0	0	0	0
1.7679	-11.306	-2.048	5.2687	0	0	0	0
1.9165	-11.129	-1.9446	5.1966	0	0	0	0
2.0672	-10.949	-1.826	5.124	0	0	0	0
2.2178	-10.775	-1.6967	5.0517	0	0	0	0
2.3669	-10.616	-1.5622	4.9847	0	0	0	0
2.5132	-10.478	-1.4298	4.9306	0	0	0	0
2.6552	-10.361	-1.3071	4.8968	0	0	0	0
2.7917	-10.262	-1.1992	4.8875	0	0	0	0
2.9232	-10.178	-1.1051	4.9015	0	0	0	0
3.0522	-10.103	-1.019	4.9326	0	0	0	0
3.1811	-10.029	-0.93363	4.9719	0	0	0	0
3.3105	-9.9494	-0.84269	5.0111	0	0	0	0
3.44	-9.8579	-0.74364	5.0424	0	0	0	0
3.5698	-9.7498	-0.63857	5.0586	0	0	0	0
3.7004	-9.6234	-0.5326	5.0561	0	0	0	0
3.8314	-9.4834	-0.43154	5.0399	2.2058	-5.5807	0	0
3.9603	-9.3396	-0.34084	5.0207	0	0	0	0
4.0841	-9.201	-0.26419	5.008	0	0	0	0
4.2016	-9.0718	-0.20124	5.0064	0	0	0	0
4.3134	-8.9511	-0.14702	5.0147	0	0	0	0
4.4202	-8.8359	-0.093068	5.0273	0	0	0	0
4.522	-8.7247	-0.029768	5.0362	0	0	0	0
4.6195	-8.6175	0.050648	5.0367	0	0	0	0
4.7138	-8.5156	0.15185	5.0296	0	0	0	0
4.8059	-8.4216	0.27333	5.0208	0	0	2.8037	-5.2089
4.897	-8.3376	0.41208	5.0175	0	0	0	0
4.9877	-8.2638	0.56396	5.0225	0	0	0	0
5.0788	-8.1954	0.72445	5.0317	0	0	0	0
5.1704	-8.1234	0.88941	5.0385	0	0	0	0
5.2618	-8.0379	1.0556	5.0397	0	0	0	0
5.3505	-7.9331	1.22	5.0358	0	0	0	0
5.434	-7.8093	1.3796	5.0285	0	0	0	0
5.5106	-7.6727	1.5304	5.0192	0	0	0	0
5.58	-7.5325	1.6687	5.0084	0	0	0	0
5.6423	-7.3986	1.7922	4.9957	0	0	0	0
5.6978	-7.2803	1.9003	4.9801	0	0	0	0
5.7446	-7.185	1.9954	4.9599	0	0	0	0
5.7794	-7.1166	2.0811	4.9337	0	0	0	0
5.7987	-7.0737	2.1598	4.9017	0	0	0	0
5.7998	-7.0497	2.2321	4.8667	0	0	0	0
5.7814	-7.0342	2.2964	4.832	0	0	0	0
5.7446	-7.013	2.352	4.7983	0	0	0	0
5.6937	-6.9704	2.4013	4.7626	0	0	0	0
5.6359	-6.8976	2.4505	4.7192	0	0	0	0
5.5787	-6.8007	2.5061	4.6629	0	0	0	0
5.5289	-6.6972	2.5718	4.5928	0.59679	1.6784	0	0
5.4905	-6.6042	2.6455	4.5145	0	0	0.23135	0.69727
