## Supplementary material for "How to control unpredictable others in court-net sports": International match data: n2_5_1.txt

-0.15077	12.35	2.9237	-12.522	0	0	-0.15236	12.347
-0.13598	12.35	2.9049	-12.484	0	0	0	0
-0.12154	12.35	2.8867	-12.436	0	0	0	0
-0.10866	12.348	2.8701	-12.378	0	0	0	0
-0.099251	12.343	2.8554	-12.317	0	0	0	0
-0.094847	12.334	2.8423	-12.264	0	0	0	0
-0.095973	12.321	2.8304	-12.226	0	0	0	0
-0.10212	12.302	2.8201	-12.203	0	0	0	0
-0.11169	12.279	2.8122	-12.193	0	0	0	0
-0.1219	12.257	2.8067	-12.192	0	0	0	0
-0.12943	12.246	2.8028	-12.195	0	0	0	0
-0.13168	12.253	2.7984	-12.2	0	0	0	0
-0.12744	12.283	2.7911	-12.205	0	0	0	0
-0.11684	12.326	2.7785	-12.209	0	0	0	0
-0.10094	12.366	2.7578	-12.212	0.48635	-2.1758	0	0
-0.081138	12.388	2.7258	-12.212	0	0	0	0
-0.058761	12.388	2.679	-12.207	0	0	0	0
-0.034905	12.371	2.6144	-12.197	0	0	0	0
-0.010213	12.345	2.5331	-12.179	0	0	0	0
0.015214	12.318	2.4402	-12.151	0	0	0	0
0.041403	12.297	2.3432	-12.113	0	0	0	0
0.067864	12.289	2.2489	-12.068	0	0	0	0
0.093115	12.299	2.1626	-12.02	0	0	0	0
0.11487	12.327	2.0874	-11.975	0	0	0	0
0.13109	12.369	2.0248	-11.937	0	0	0	0
0.14115	12.42	1.9749	-11.91	0	0	0	0
0.14602	12.474	1.9367	-11.893	0	0	0	0
0.14771	12.522	1.9086	-11.882	0	0	0	0
0.14867	12.559	1.8882	-11.876	0	0	0	0
0.15155	12.583	1.873	-11.869	0	0	0	0
0.15892	12.595	1.8598	-11.86	0	0	0	0
0.17301	12.596	1.8456	-11.845	0	0	0	0
0.19501	12.587	1.8277	-11.823	0	0	0	0
0.22441	12.571	1.8053	-11.795	0	0	0	0
0.25934	12.545	1.7786	-11.765	0	0	1.0238	-2.6691
0.29764	12.514	1.7474	-11.735	0	0	0	0
0.33759	12.48	1.7097	-11.707	0	0	0	0
0.37761	12.453	1.6627	-11.686	0	0	0	0
0.41583	12.44	1.6048	-11.672	0	0	0	0
0.45033	12.446	1.5365	-11.664	0	0	0	0
0.48035	12.464	1.4609	-11.663	0	0	0	0
0.50707	12.487	1.3832	-11.667	0	0	0	0
0.53377	12.504	1.3086	-11.678	0	0	0	0
0.56561	12.512	1.2406	-11.697	0	0	0	0
0.60868	12.511	1.1798	-11.723	0	0	0	0
0.66821	12.507	1.126	-11.753	0	0	0	0
0.74685	12.505	1.0783	-11.787	0	0	0	0
0.84379	12.513	1.0349	-11.825	0	0	0	0
0.9546	12.532	0.99209	-11.865	0	0	0	0
1.0722	12.559	0.94545	-11.909	0	0	0	0
1.1891	12.591	0.89172	-11.952	0	0	0	0
1.2997	12.624	0.82987	-11.992	0	0	0	0
1.4	12.652	0.76155	-12.026	0	0	0	0
1.487	12.676	0.69093	-12.058	0	0	0	0
1.5584	12.699	0.62321	-12.09	0	0	0	0
1.6146	12.72	0.56235	-12.13	0	0	0	0
1.66	12.741	0.50978	-12.177	0	0	0	0
1.7018	12.763	0.46516	-12.234	0	0	0	0
1.7472	12.788	0.42743	-12.3	0	0	0	0
1.8008	12.817	0.39479	-12.374	0	0	0	0
1.8627	12.848	0.36463	-12.454	0	0	0	0
1.9299	12.872	0.33391	-12.537	0	0	0	0
1.9992	12.881	0.29992	-12.62	0	0	0	0
2.0698	12.868	0.26084	-12.7	0	0	0	0
2.1424	12.835	0.21597	-12.775	0	0	0	0
2.217	12.787	0.16618	-12.843	0	0	0	0
2.291	12.725	0.11396	-12.902	0	0	0	0
2.3614	12.649	0.062376	-12.955	0	0	0	0
2.4254	12.556	0.013712	-13.004	1.0283	3.0734	0	0
2.4807	12.45	-0.031183	-13.049	0	0	0	0
2.5266	12.344	-0.07238	-13.089	0	0	0	0
2.5639	12.253	-0.11017	-13.124	0	0	0	0
2.5933	12.191	-0.14504	-13.152	0	0	0	0
2.6148	12.157	-0.17757	-13.173	0	0	0	0
2.629	12.143	-0.20774	-13.185	0	0	0	0
2.638	12.139	-0.23497	-13.188	0	0	0	0
2.6439	12.139	-0.25906	-13.183	0	0	0	0
2.6489	12.136	-0.28074	-13.176	0	0	2.6258	12.173
2.6542	12.13	-0.3015	-13.174	0	0	0	0
2.6599	12.12	-0.3231	-13.185	0	0	0	0
2.6642	12.108	-0.34658	-13.213	0	0	0	0
2.6646	12.098	-0.37126	-13.256	0	0	0	0
2.6581	12.092	-0.39492	-13.314	0	0	0	0
2.6434	12.096	-0.41511	-13.38	0	0	0	0
2.6202	12.112	-0.4297	-13.451	0	0	0	0
2.5897	12.128	-0.4366	-13.517	0	0	0	0
2.5546	12.127	-0.43437	-13.572	0	0	0	0
2.5185	12.096	-0.42382	-13.611	0	0	0	0
2.4852	12.033	-0.40885	-13.634	0	0	0	0
2.4577	11.949	-0.39633	-13.641	0	0	0	0
2.4377	11.85	-0.39513	-13.634	0	0	0	0
2.4246	11.739	-0.41423	-13.615	0	0	0	0
2.4163	11.623	-0.46004	-13.587	0	0	0	0
2.4097	11.511	-0.53443	-13.555	0	0	0	0
2.4014	11.408	-0.63482	-13.526	0	0	0	0
2.3874	11.316	-0.75584	-13.503	0	0	0	0
2.3643	11.237	-0.89102	-13.49	0	0	0	0
2.3293	11.175	-1.0342	-13.487	0	0	0	0
2.2807	11.135	-1.1814	-13.489	0	0	0	0
2.2192	11.116	-1.3309	-13.493	0	0	0	0
2.1477	11.116	-1.4826	-13.497	0	0	0	0
2.071	11.132	-1.6361	-13.501	0	0	0	0
1.9934	11.164	-1.7903	-13.508	-1.8104	-13.479	0	0
1.9189	11.213	-1.9431	-13.521	0	0	0	0
1.8506	11.271	-2.0914	-13.54	0	0	0	0
1.7906	11.322	-2.2324	-13.564	0	0	0	0
1.7396	11.358	-2.3655	-13.589	0	0	0	0
1.6963	11.376	-2.4916	-13.609	0	0	0	0
1.6591	11.384	-2.6121	-13.618	0	0	0	0
1.6273	11.391	-2.7269	-13.615	0	0	0	0
1.6011	11.403	-2.8353	-13.601	0	0	0	0
1.581	11.418	-2.937	-13.58	0	0	0	0
1.5672	11.436	-3.0324	-13.555	0	0	0	0
1.5584	11.46	-3.1221	-13.529	0	0	0	0
1.5519	11.495	-3.2065	-13.504	0	0	-3.1843	-13.499
1.5456	11.549	-3.2862	-13.479	0	0	0	0
1.5387	11.629	-3.3611	-13.458	0	0	0	0
1.5323	11.734	-3.4299	-13.444	0	0	0	0
1.528	11.854	-3.4904	-13.436	0	0	0	0
1.5267	11.971	-3.5418	-13.432	0	0	0	0
1.5279	12.067	-3.5858	-13.431	0	0	0	0
1.5306	12.128	-3.6265	-13.428	0	0	0	0
1.5339	12.151	-3.6677	-13.424	0	0	0	0
1.5379	12.141	-3.7116	-13.417	0	0	0	0
1.5436	12.11	-3.7576	-13.409	0	0	0	0
1.5514	12.072	-3.8027	-13.404	0	0	0	0
1.5609	12.038	-3.8427	-13.407	0	0	0	0
1.571	12.014	-3.8737	-13.42	0	0	0	0
1.5807	12	-3.8945	-13.441	0	0	0	0
1.5891	11.994	-3.9061	-13.464	0	0	0	0
1.5952	11.992	-3.9112	-13.483	0	0	0	0
1.5967	11.989	-3.9122	-13.495	0	0	0	0
1.5904	11.98	-3.9107	-13.504	0	0	0	0
1.5734	11.96	-3.9066	-13.512	0	0	0	0
1.5453	11.922	-3.8974	-13.522	0	0	0	0
1.5091	11.864	-3.8781	-13.536	0	0	0	0
1.4697	11.788	-3.8443	-13.557	0	0	0	0
1.4318	11.705	-3.7944	-13.584	0	0	0	0
1.3986	11.63	-3.7298	-13.617	0	0	0	0
1.3712	11.571	-3.6543	-13.656	0	0	0	0
1.3469	11.531	-3.5719	-13.697	0	0	0	0
1.3208	11.504	-3.4867	-13.735	0	0	0	0
1.2867	11.481	-3.4024	-13.766	0	0	0	0
1.2393	11.453	-3.3214	-13.788	0	0	0	0
1.1752	11.412	-3.245	-13.804	0	0	0	0
1.0932	11.356	-3.1723	-13.813	0	0	0	0
0.99563	11.288	-3.1008	-13.819	0	0	0	0
0.88799	11.219	-3.0268	-13.822	0	0	0	0
0.77777	11.161	-2.9465	-13.824	0	0	0	0
0.67196	11.129	-2.8565	-13.825	0	0	0	0
0.57521	11.131	-2.754	-13.825	0	0	0	0
0.48951	11.171	-2.6374	-13.824	0	0	0	0
0.41506	11.243	-2.5071	-13.825	0	0	0	0
0.35095	11.337	-2.3651	-13.829	0	0	0	0
0.29558	11.437	-2.2162	-13.836	0	0	0	0
0.24719	11.534	-2.0668	-13.846	0.29535	11.533	0	0
0.20477	11.627	-1.9225	-13.858	0	0	0	0
0.16842	11.715	-1.7872	-13.868	0	0	0	0
0.13822	11.798	-1.6631	-13.874	0	0	0	0
0.1131	11.868	-1.5515	-13.878	0	0	0	0
0.091301	11.916	-1.4525	-13.882	0	0	0	0
0.071587	11.934	-1.3646	-13.891	0	0	0	0
0.0536	11.921	-1.2856	-13.905	0	0	0	0
0.037424	11.883	-1.2135	-13.921	0	0	0	0
0.023589	11.824	-1.1464	-13.932	0	0	0	0
0.013211	11.752	-1.0829	-13.931	0	0	0	0
0.007451	11.676	-1.0226	-13.913	0	0	0	0
0.006813	11.603	-0.96645	-13.874	0	0	0	0
0.010908	11.535	-0.91442	-13.818	0	0	0	0
0.0184	11.473	-0.86511	-13.753	0	0	0	0
0.02692	11.419	-0.81588	-13.694	0	0	0	0
0.033314	11.379	-0.76359	-13.653	0	0	0.030105	11.286
0.034204	11.356	-0.7057	-13.643	0	0	0	0
0.026368	11.352	-0.64169	-13.671	0	0	0	0
0.006972	11.365	-0.57352	-13.737	0	0	0	0
-0.025695	11.391	-0.50513	-13.832	0	0	0	0
-0.070962	11.423	-0.44126	-13.943	0	0	0	0
-0.12521	11.452	-0.38588	-14.054	0	0	0	0
-0.18316	11.468	-0.34056	-14.146	0	0	0	0
-0.23947	11.465	-0.3044	-14.209	0	0	0	0
-0.28944	11.447	-0.27501	-14.235	0	0	0	0
-0.32983	11.422	-0.25007	-14.226	0	0	0	0
-0.36022	11.398	-0.22869	-14.189	0	0	0	0
-0.38259	11.38	-0.21154	-14.133	0	0	0	0
-0.39952	11.367	-0.20002	-14.068	0	0	0	0
-0.41252	11.359	-0.1957	-14.004	0	0	0	0
-0.42123	11.354	-0.20093	-13.947	0	0	0	0
-0.42359	11.351	-0.21957	-13.9	0	0	0	0
-0.41672	11.347	-0.25688	-13.859	0	0	0	0
-0.39828	11.344	-0.31809	-13.818	0	0	0	0
-0.36746	11.343	-0.4059	-13.773	0	0	0	0
-0.32512	11.345	-0.51815	-13.725	0	0	0	0
-0.27377	11.355	-0.64745	-13.679	0	0	0	0
-0.2167	11.377	-0.78372	-13.645	0	0	0	0
-0.15649	11.415	-0.9184	-13.624	0	0	0	0
-0.095026	11.471	-1.0468	-13.618	0	0	0	0
-0.035036	11.54	-1.1676	-13.622	0	0	0	0
0.01947	11.615	-1.2817	-13.634	0	0	0	0
0.06521	11.685	-1.3888	-13.652	0	0	0	0
0.10185	11.744	-1.4865	-13.673	-1.5376	-13.618	0	0
0.13237	11.789	-1.5723	-13.696	0	0	0	0
0.16167	11.823	-1.6453	-13.72	0	0	0	0
0.1944	11.854	-1.7077	-13.743	0	0	0	0
0.23352	11.887	-1.7643	-13.764	0	0	0	0
0.28004	11.927	-1.8207	-13.778	0	0	0	0
0.33371	11.973	-1.8827	-13.785	0	0	0	0
0.3941	12.022	-1.9552	-13.785	0	0	-1.919	-13.807
0.46178	12.069	-2.041	-13.779	0	0	0	0
0.53828	12.115	-2.1409	-13.773	0	0	0	0
0.62434	12.156	-2.2532	-13.777	0	0	0	0
0.71838	12.186	-2.3739	-13.795	0	0	0	0
0.81636	12.197	-2.4965	-13.83	0	0	0	0
0.91287	12.184	-2.6145	-13.878	0	0	0	0
1.0028	12.148	-2.7241	-13.931	0	0	0	0
1.0822	12.097	-2.8251	-13.979	0	0	0	0
1.1482	12.044	-2.9198	-14.017	0	0	0	0
1.1994	12	-3.0108	-14.043	0	0	0	0
1.2362	11.968	-3.0998	-14.059	0	0	0	0
1.2619	11.946	-3.1858	-14.069	0	0	0	0
1.2812	11.927	-3.2656	-14.078	0	0	0	0
1.2981	11.907	-3.3357	-14.086	0	0	0	0
1.3137	11.878	-3.394	-14.097	0	0	0	0
1.3259	11.83	-3.4402	-14.11	0	0	0	0
1.3305	11.763	-3.4759	-14.128	0	0	0	0
1.3227	11.689	-3.5034	-14.147	0	0	0	0
1.2988	11.628	-3.526	-14.164	0	0	0	0
1.2575	11.599	-3.5459	-14.178	0	0	0	0
1.2014	11.608	-3.5642	-14.19	0	0	0	0
1.1348	11.655	-3.5804	-14.198	0	0	0	0
1.0635	11.73	-3.5922	-14.201	0	0	0	0
0.99282	11.812	-3.5963	-14.196	0	0	0	0
0.92669	11.875	-3.5895	-14.178	0	0	0	0
0.86555	11.899	-3.5696	-14.146	0	0	0	0
0.8067	11.875	-3.5356	-14.102	0	0	0	0
0.747	11.806	-3.4868	-14.052	0	0	0	0
0.68502	11.706	-3.4227	-13.999	0	0	0	0
0.62086	11.595	-3.3441	-13.948	0	0	0	0
0.55556	11.494	-3.2536	-13.902	0	0	0	0
0.49115	11.413	-3.1545	-13.863	0	0	0	0
0.42929	11.355	-3.0503	-13.835	0	0	0	0
0.36917	11.311	-2.9432	-13.819	0	0	0	0
0.30713	11.273	-2.8338	-13.815	0	0	0	0
0.23846	11.229	-2.7212	-13.819	0	0	0	0
0.15901	11.172	-2.6043	-13.825	0	0	0	0
0.06623	11.101	-2.4816	-13.827	0	0	0	0
-0.039512	11.023	-2.3543	-13.819	0	0	0	0
-0.1537	10.948	-2.2268	-13.801	0	0	0	0
-0.26834	10.892	-2.1045	-13.778	0	0	0	0
-0.37538	10.87	-1.9911	-13.756	-0.41244	10.577	0	0
-0.47029	10.886	-1.8875	-13.739	0	0	0	0
-0.55211	10.936	-1.7933	-13.725	0	0	0	0
-0.62117	11.001	-1.7064	-13.71	0	0	0	0
-0.67844	11.065	-1.6242	-13.689	0	0	0	0
-0.72628	11.114	-1.5446	-13.661	0	0	0	0
-0.76779	11.148	-1.4669	-13.625	0	0	0	0
-0.80526	11.165	-1.3907	-13.585	0	0	0	0
-0.84006	11.168	-1.3153	-13.542	0	0	0	0
-0.87303	11.156	-1.2401	-13.502	0	0	0	0
-0.90433	11.128	-1.1653	-13.47	0	0	-0.92128	11.106
-0.93338	11.083	-1.0912	-13.449	0	0	0	0
-0.95928	11.021	-1.0178	-13.44	0	0	0	0
-0.98051	10.948	-0.94494	-13.44	0	0	0	0
-0.99477	10.874	-0.87404	-13.448	0	0	0	0
-1.0001	10.808	-0.80768	-13.46	0	0	0	0
-0.99728	10.753	-0.74864	-13.474	0	0	0	0
-0.98954	10.711	-0.6991	-13.489	0	0	0	0
-0.9806	10.683	-0.6605	-13.502	0	0	0	0
-0.9729	10.666	-0.63318	-13.517	0	0	0	0
-0.9677	10.658	-0.61616	-13.534	0	0	0	0
-0.96566	10.654	-0.60774	-13.553	0	0	0	0
-0.96717	10.654	-0.60644	-13.573	0	0	0	0
-0.97257	10.657	-0.61097	-13.591	0	0	0	0
-0.98196	10.664	-0.61946	-13.604	0	0	0	0
-0.99478	10.677	-0.62913	-13.607	0	0	0	0
-1.0093	10.699	-0.63706	-13.601	0	0	0	0
-1.0224	10.732	-0.64108	-13.585	0	0	0	0
-1.0302	10.777	-0.63998	-13.561	0	0	0	0
-1.0289	10.83	-0.63364	-13.532	0	0	0	0
-1.0152	10.886	-0.62347	-13.505	0	0	0	0
-0.98715	10.94	-0.61247	-13.484	0	0	0	0
-0.94469	10.988	-0.60414	-13.472	0	0	0	0
-0.88982	11.028	-0.60144	-13.468	-0.59417	-13.397	0	0
-0.82495	11.056	-0.6066	-13.471	0	0	0	0
-0.75184	11.071	-0.62128	-13.479	0	0	0	0
-0.67241	11.08	-0.64641	-13.487	0	0	0	0
-0.58936	11.09	-0.68178	-13.495	0	0	0	0
-0.50551	11.103	-0.72588	-13.5	0	0	0	0
-0.42354	11.123	-0.77623	-13.503	0	0	0	0
-0.34623	11.152	-0.83015	-13.505	0	0	0	0
-0.27664	11.192	-0.88508	-13.505	0	0	0	0
-0.2173	11.24	-0.93834	-13.501	0	0	0	0
-0.16859	11.291	-0.9871	-13.491	0	0	0	0
-0.12882	11.332	-1.0291	-13.474	0	0	0	0
-0.096119	11.359	-1.0637	-13.447	0	0	0	0
-0.069739	11.377	-1.0911	-13.412	0	0	0	0
-0.049715	11.403	-1.1114	-13.371	0	0	0	0
-0.035809	11.452	-1.1252	-13.329	0	0	0	0
-0.027009	11.528	-1.1335	-13.293	0	0	0	0
-0.021797	11.627	-1.1382	-13.267	0	0	0	0
-0.018122	11.739	-1.1417	-13.249	0	0	-1.1329	-13.194
-0.012904	11.854	-1.1464	-13.237	0	0	0	0
-0.002987	11.961	-1.1548	-13.229	0	0	0	0
0.012399	12.054	-1.1695	-13.22	0	0	0	0
0.030845	12.136	-1.1926	-13.208	0	0	0	0
0.048442	12.207	-1.2255	-13.193	0	0	0	0
0.061729	12.269	-1.2683	-13.177	0	0	0	0
0.068797	12.323	-1.3199	-13.164	0	0	0	0
0.069796	12.367	-1.3775	-13.159	0	0	0	0
0.06731	12.393	-1.4373	-13.168	0	0	0	0
0.066666	12.401	-1.4953	-13.191	0	0	0	0
0.075169	12.395	-1.5477	-13.225	0	0	0	0
0.10012	12.383	-1.5928	-13.264	0	0	0	0
0.14659	12.367	-1.6309	-13.302	0	0	0	0
0.21595	12.348	-1.6648	-13.334	0	0	0	0
0.30628	12.33	-1.697	-13.362	0	0	0	0
0.41378	12.322	-1.7288	-13.388	0	0	0	0
0.53285	12.336	-1.7593	-13.417	0	0	0	0
0.65628	12.384	-1.7864	-13.451	0	0	0	0
0.77685	12.468	-1.8086	-13.489	0	0	0	0
0.88841	12.582	-1.825	-13.526	0	0	0	0
0.98667	12.715	-1.8346	-13.56	0	0	0	0
1.0705	12.854	-1.8357	-13.593	0	0	0	0
1.1418	12.982	-1.8255	-13.629	1.1728	13.256	0	0
1.2046	13.079	-1.8017	-13.672	0	0	0	0
1.2639	13.133	-1.7635	-13.722	0	0	0	0
1.3254	13.141	-1.7133	-13.779	0	0	0	0
1.3945	13.111	-1.6557	-13.835	0	0	0	0
1.474	13.057	-1.596	-13.887	0	0	0	0
1.5632	12.988	-1.5377	-13.932	0	0	0	0
1.6595	12.913	-1.4824	-13.968	0	0	0	0
1.7601	12.84	-1.4301	-13.995	0	0	0	0
1.8618	12.787	-1.3803	-14.012	0	0	0	0
1.9609	12.767	-1.3328	-14.018	0	0	0	0
2.0534	12.784	-1.2883	-14.009	0	0	0	0
2.1364	12.827	-1.2478	-13.987	0	0	0	0
2.2083	12.878	-1.2125	-13.955	0	0	0	0
2.269	12.924	-1.1836	-13.917	0	0	0	0
2.3196	12.959	-1.1619	-13.879	0	0	0	0
2.3625	12.981	-1.1476	-13.848	0	0	0	0
2.4002	12.988	-1.1398	-13.825	0	0	0	0
2.4341	12.98	-1.1372	-13.812	0	0	0	0
2.4648	12.954	-1.1381	-13.805	0	0	0	0
2.4926	12.907	-1.1405	-13.802	0	0	0	0
2.5179	12.836	-1.1421	-13.798	0	0	2.5136	12.903
2.5418	12.746	-1.141	-13.789	0	0	0	0
2.5655	12.646	-1.1356	-13.771	0	0	0	0
2.5903	12.553	-1.1253	-13.743	0	0	0	0
2.6165	12.476	-1.1104	-13.704	0	0	0	0
2.6436	12.42	-1.0918	-13.656	0	0	0	0
2.6703	12.381	-1.0711	-13.606	0	0	0	0
2.696	12.36	-1.0501	-13.556	0	0	0	0
2.7211	12.357	-1.0306	-13.509	0	0	0	0
2.7455	12.377	-1.0141	-13.463	0	0	0	0
2.7669	12.429	-1.0015	-13.42	0	0	0	0
2.7818	12.518	-0.99347	-13.382	0	0	0	0
2.7879	12.64	-0.99147	-13.35	0	0	0	0
2.7844	12.78	-0.9983	-13.326	0	0	0	0
2.7722	12.916	-1.018	-13.31	0	0	0	0
2.7526	13.032	-1.0544	-13.305	0	0	0	0
2.7277	13.121	-1.1093	-13.308	0	0	0	0
2.6996	13.182	-1.181	-13.316	0	0	0	0
2.6713	13.217	-1.2652	-13.325	0	0	0	0
2.6454	13.228	-1.3559	-13.33	0	0	0	0
2.6223	13.222	-1.4468	-13.335	0	0	0	0
2.5996	13.201	-1.5326	-13.343	0	0	0	0
2.5729	13.17	-1.6114	-13.357	0	0	0	0
2.5385	13.136	-1.6854	-13.38	0	0	0	0
2.4946	13.107	-1.7592	-13.41	0	0	0	0
2.4423	13.092	-1.8369	-13.447	0	0	0	0
2.3843	13.094	-1.9199	-13.489	-1.9155	-13.408	0	0
2.3236	13.107	-2.0074	-13.532	0	0	0	0
2.2619	13.122	-2.098	-13.572	0	0	0	0
2.2001	13.133	-2.192	-13.604	0	0	0	0
2.1388	13.143	-2.2905	-13.625	0	0	0	0
2.0797	13.161	-2.3922	-13.634	0	0	0	0
2.0252	13.197	-2.4931	-13.634	0	0	0	0
1.9773	13.256	-2.5881	-13.624	0	0	0	0
1.9379	13.327	-2.6735	-13.608	0	0	0	0
1.9085	13.39	-2.7473	-13.59	0	0	0	0
1.8887	13.43	-2.8104	-13.577	0	0	0	0
1.8765	13.442	-2.8659	-13.57	0	0	0	0
1.8685	13.427	-2.9176	-13.565	0	0	0	0
1.861	13.395	-2.9685	-13.556	0	0	0	0
1.8511	13.358	-3.0208	-13.543	0	0	0	0
1.8367	13.325	-3.0755	-13.526	0	0	0	0
1.8177	13.297	-3.1333	-13.511	0	0	0	0
1.7954	13.271	-3.1942	-13.501	0	0	-3.1686	-13.36
1.772	13.243	-3.2564	-13.498	0	0	0	0
1.7494	13.206	-3.3172	-13.499	0	0	0	0
1.7284	13.158	-3.375	-13.501	0	0	0	0
1.7093	13.099	-3.4294	-13.503	0	0	0	0
1.6917	13.035	-3.4804	-13.504	0	0	0	0
1.6749	12.969	-3.5288	-13.505	0	0	0	0
1.6587	12.904	-3.5772	-13.505	0	0	0	0
1.6439	12.845	-3.6295	-13.505	0	0	0	0
1.6321	12.799	-3.6896	-13.505	0	0	0	0
1.6248	12.771	-3.7605	-13.505	0	0	0	0
1.623	12.763	-3.8439	-13.503	0	0	0	0
1.6268	12.774	-3.9387	-13.498	0	0	0	0
1.6363	12.802	-4.0399	-13.488	0	0	0	0
1.6506	12.842	-4.1402	-13.473	0	0	0	0
1.6678	12.888	-4.2322	-13.458	0	0	0	0
1.6844	12.93	-4.3113	-13.448	0	0	0	0
1.6966	12.962	-4.3762	-13.446	0	0	0	0
1.7011	12.986	-4.428	-13.452	0	0	0	0
1.6965	13.004	-4.4682	-13.462	0	0	0	0
1.6837	13.023	-4.4972	-13.474	1.7241	12.959	0	0
1.6658	13.048	-4.5135	-13.485	0	0	0	0
1.6473	13.085	-4.5142	-13.497	0	0	0	0
1.6317	13.134	-4.4963	-13.508	0	0	0	0
1.6213	13.193	-4.4584	-13.517	0	0	0	0
1.6167	13.255	-4.4018	-13.523	0	0	0	0
1.617	13.314	-4.3298	-13.524	0	0	0	0
1.6196	13.363	-4.2461	-13.522	0	0	0	0
1.6219	13.396	-4.153	-13.518	0	0	0	0
1.6219	13.407	-4.0518	-13.518	0	0	0	0
1.6194	13.397	-3.9449	-13.524	0	0	0	0
1.6147	13.373	-3.8362	-13.535	0	0	0	0
1.6085	13.351	-3.7309	-13.549	0	0	0	0
1.6009	13.345	-3.6329	-13.563	0	0	0	0
1.5911	13.363	-3.5451	-13.575	0	0	0	0
1.5776	13.403	-3.4696	-13.584	0	0	0	0
1.5593	13.455	-3.4054	-13.588	0	0	1.5582	13.499
1.5358	13.508	-3.3474	-13.586	0	0	0	0
1.5075	13.556	-3.2872	-13.576	0	0	0	0
1.4759	13.596	-3.217	-13.553	0	0	0	0
1.4427	13.625	-3.1332	-13.515	0	0	0	0
1.4103	13.64	-3.037	-13.461	0	0	0	0
1.3805	13.639	-2.9315	-13.396	0	0	0	0
1.3534	13.628	-2.8205	-13.326	0	0	0	0
1.3276	13.622	-2.7086	-13.262	0	0	0	0
1.3017	13.633	-2.6007	-13.21	0	0	0	0
1.2758	13.666	-2.5003	-13.169	0	0	0	0
1.2514	13.715	-2.4093	-13.138	0	0	0	0
1.2303	13.764	-2.3281	-13.111	0	0	0	0
1.2134	13.799	-2.2555	-13.087	0	0	0	0
1.2007	13.815	-2.1883	-13.065	0	0	0	0
1.19	13.809	-2.1206	-13.046	0	0	0	0
1.1779	13.779	-2.0461	-13.028	0	0	0	0
1.1605	13.732	-1.9597	-13.012	0	0	0	0
1.1339	13.675	-1.8585	-12.997	0	0	0	0
1.0952	13.621	-1.7426	-12.984	0	0	0	0
1.0438	13.579	-1.6144	-12.977	0	0	0	0
0.98122	13.556	-1.478	-12.979	0	0	0	0
0.91217	13.553	-1.3373	-12.993	0	0	0	0
0.84265	13.565	-1.1942	-13.022	0	0	0	0
0.77755	13.582	-1.0491	-13.066	0	0	0	0
0.71928	13.599	-0.90217	-13.124	0	0	0	0
0.66814	13.609	-0.75308	-13.19	0	0	0	0
0.62349	13.608	-0.60149	-13.259	0	0	0	0
0.58452	13.591	-0.4486	-13.323	0	0	0	0
0.55002	13.554	-0.29825	-13.376	0	0	0	0
0.5181	13.495	-0.15593	-13.415	0	0	0	0
0.48721	13.42	-0.026722	-13.439	0	0	0	0
0.45775	13.34	0.087347	-13.449	0.089855	-13.398	0	0
0.43178	13.273	0.1877	-13.445	0	0	0	0
0.41119	13.231	0.27634	-13.431	0	0	0	0
0.39634	13.205	0.35382	-13.408	0	0	0	0
0.38595	13.184	0.42116	-13.376	0	0	0	0
0.37745	13.16	0.48206	-13.333	0	0	0	0
0.36786	13.135	0.54221	-13.277	0	0	0	0
0.35436	13.111	0.60679	-13.209	0	0	0	0
0.33464	13.087	0.67867	-13.132	0	0	0	0
0.30697	13.062	0.75774	-13.054	0	0	0	0
0.27102	13.036	0.84139	-12.983	0	0	0	0
0.22866	13.009	0.92566	-12.928	0	0	0	0
0.18344	12.981	1.0074	-12.896	0	0	1.0224	-12.772
0.13869	12.952	1.0859	-12.89	0	0	0	0
0.096706	12.924	1.1622	-12.905	0	0	0	0
0.059749	12.9	1.2369	-12.932	0	0	0	0
0.030242	12.88	1.3099	-12.96	0	0	0	0
0.009554	12.864	1.3811	-12.975	0	0	0	0
-0.00243	12.855	1.4499	-12.969	0	0	0	0
-0.006296	12.854	1.5153	-12.941	0	0	0	0
-0.002121	12.864	1.5758	-12.894	0	0	0	0
0.010838	12.884	1.6302	-12.84	0	0	0	0
0.033786	12.915	1.6786	-12.788	0	0	0	0
0.067323	12.954	1.722	-12.746	0	0	0	0
0.11044	12.994	1.7612	-12.713	0	0	0	0
0.16123	13.026	1.7969	-12.687	0	0	0	0
0.2185	13.044	1.8293	-12.661	0	0	0	0
0.28164	13.047	1.8586	-12.632	0	0	0	0
0.34914	13.042	1.885	-12.597	0	0	0	0
0.41834	13.036	1.907	-12.558	0	0	0	0
0.48658	13.043	1.922	-12.521	0	0	0	0
0.55223	13.07	1.9271	-12.492	0	0	0	0
0.61365	13.118	1.9204	-12.479	0	0	0	0
0.66817	13.173	1.9024	-12.487	0	0	0	0
0.71357	13.219	1.8751	-12.521	0	0	0	0
0.75025	13.247	1.8419	-12.581	0	0	0	0
0.78135	13.252	1.8066	-12.666	0	0	0	0
0.81096	13.242	1.7716	-12.769	0	0	0	0
0.84197	13.227	1.7372	-12.878	0	0	0	0
0.8754	13.22	1.7013	-12.976	0	0	0	0
0.91128	13.225	1.6611	-13.051	0	0	0	0
0.94963	13.237	1.6153	-13.1	0.9315	13.266	0	0
0.99016	13.244	1.5641	-13.127	0	0	0	0
1.0318	13.236	1.5087	-13.144	0	0	0	0
1.0737	13.204	1.4496	-13.164	0	0	0	0
1.1161	13.151	1.3868	-13.192	0	0	0	0
1.1608	13.084	1.3195	-13.224	0	0	0	0
1.209	13.019	1.2481	-13.253	0	0	0	0
1.2594	12.973	1.1743	-13.278	0	0	0	0
1.309	12.953	1.1002	-13.301	0	0	0	0
1.3545	12.956	1.0272	-13.323	0	0	0	0
1.395	12.974	0.95632	-13.347	0	0	0	0
1.4315	13.002	0.8878	-13.372	0	0	0	0
1.4645	13.037	0.82135	-13.397	0	0	0	0
1.4935	13.08	0.7558	-13.419	0	0	0	0
1.5185	13.129	0.68966	-13.434	0	0	0	0
1.5402	13.179	0.62167	-13.438	0	0	0	0
1.5597	13.223	0.55127	-13.424	0	0	0	0
1.5771	13.255	0.47882	-13.392	0	0	0	0
1.5918	13.276	0.40558	-13.347	0	0	1.6233	13.219
1.6038	13.286	0.33392	-13.299	0	0	0	0
1.6148	13.288	0.26667	-13.261	0	0	0	0
1.6284	13.283	0.20559	-13.244	0	0	0	0
1.6491	13.273	0.15073	-13.251	0	0	0	0
1.6812	13.258	0.1014	-13.278	0	0	0	0
1.7271	13.242	0.056999	-13.318	0	0	0	0
1.7852	13.227	0.01729	-13.358	0	0	0	0
1.8501	13.219	-0.018184	-13.394	0	0	0	0
1.9148	13.219	-0.051229	-13.419	0	0	0	0
1.9726	13.227	-0.08544	-13.433	0	0	0	0
2.0189	13.237	-0.12554	-13.437	0	0	0	0
2.0517	13.247	-0.17631	-13.431	0	0	0	0
2.0726	13.254	-0.24119	-13.417	0	0	0	0
2.0861	13.256	-0.32089	-13.397	0	0	0	0
2.0975	13.251	-0.41302	-13.376	0	0	0	0
2.1099	13.237	-0.51304	-13.356	0	0	0	0
2.1228	13.212	-0.61563	-13.339	0	0	0	0
2.1328	13.176	-0.71552	-13.327	0	0	0	0
2.1358	13.132	-0.80842	-13.323	0	0	0	0
2.1299	13.087	-0.89232	-13.328	0	0	0	0
2.1157	13.052	-0.96824	-13.34	0	0	0	0
2.0953	13.034	-1.0402	-13.358	0	0	0	0
2.0704	13.037	-1.114	-13.378	0	0	0	0
2.0425	13.058	-1.1955	-13.399	-1.1359	-13.351	0	0
2.0129	13.091	-1.2885	-13.418	0	0	0	0
1.9829	13.125	-1.3934	-13.432	0	0	0	0
1.9534	13.147	-1.5074	-13.439	0	0	0	0
1.9245	13.149	-1.6243	-13.44	0	0	0	0
1.8974	13.131	-1.737	-13.434	0	0	0	0
1.8739	13.1	-1.8393	-13.425	0	0	0	0
1.8557	13.069	-1.928	-13.413	0	0	0	0
1.8429	13.048	-2.0015	-13.399	0	0	0	0
1.834	13.044	-2.06	-13.387	0	0	0	0
1.8264	13.058	-2.1052	-13.378	0	0	0	0
1.8173	13.088	-2.141	-13.373	0	0	0	0
1.8044	13.127	-2.1719	-13.368	0	0	0	0
1.7866	13.16	-2.2024	-13.358	0	0	0	0
1.7649	13.167	-2.2372	-13.337	0	0	-2.1865	-13.375
1.7417	13.134	-2.279	-13.303	0	0	0	0
1.7193	13.061	-2.3282	-13.263	0	0	0	0
1.699	12.962	-2.3828	-13.222	0	0	0	0
1.681	12.847	-2.4409	-13.189	0	0	0	0
1.6648	12.725	-2.5016	-13.165	0	0	0	0
1.6507	12.617	-2.5649	-13.15	0	0	0	0
1.6391	12.544	-2.6308	-13.145	0	0	0	0
1.6294	12.515	-2.6984	-13.151	0	0	0	0
1.6192	12.526	-2.7663	-13.169	0	0	0	0
1.6053	12.561	-2.833	-13.196	0	0	0	0
1.5841	12.601	-2.8971	-13.23	0	0	0	0
1.5523	12.629	-2.9583	-13.267	0	0	0	0
1.5081	12.632	-3.0172	-13.304	0	0	0	0
1.4503	12.608	-3.0754	-13.342	0	0	0	0
1.3786	12.567	-3.1334	-13.38	0	0	0	0
1.2932	12.525	-3.1899	-13.417	0	0	0	0
1.1957	12.507	-3.2415	-13.45	0	0	0	0
1.089	12.523	-3.2854	-13.474	0	0	0	0
0.97739	12.57	-3.3198	-13.485	0	0	0	0
0.86482	12.638	-3.3441	-13.484	0	0	0	0
0.75408	12.716	-3.3579	-13.473	0	0	0	0
0.64728	12.8	-3.3608	-13.454	0	0	0	0
0.54706	12.886	-3.3512	-13.431	0	0	0	0
0.45678	12.964	-3.3268	-13.405	0.34659	13.027	0	0
0.37859	13.027	-3.2857	-13.379	0	0	0	0
0.31127	13.07	-3.2278	-13.35	0	0	0	0
0.25096	13.096	-3.1558	-13.314	0	0	0	0
0.19424	13.106	-3.0736	-13.27	0	0	0	0
0.1401	13.106	-2.9855	-13.218	0	0	0	0
0.088872	13.1	-2.8957	-13.159	0	0	0	0
0.039843	13.093	-2.8083	-13.097	0	0	0	0
-0.009037	13.089	-2.7267	-13.036	0	0	0	0
-0.059745	13.09	-2.6523	-12.979	0	0	0	0
-0.11382	13.096	-2.5839	-12.932	0	0	0	0
-0.17324	13.108	-2.5194	-12.895	0	0	0	0
-0.2403	13.124	-2.4556	-12.869	0	0	0	0
-0.31655	13.138	-2.3886	-12.852	0	0	0	0
-0.40211	13.145	-2.3139	-12.842	0	0	-0.30741	13.064
-0.49497	13.143	-2.2283	-12.836	0	0	0	0
-0.59111	13.132	-2.132	-12.833	0	0	0	0
-0.68589	13.127	-2.0272	-12.832	0	0	0	0
-0.77516	13.143	-1.9171	-12.835	0	0	0	0
-0.85554	13.179	-1.8056	-12.843	0	0	0	0
-0.92499	13.217	-1.6978	-12.855	0	0	0	0
-0.98352	13.241	-1.5987	-12.868	0	0	0	0
-1.0323	13.246	-1.5115	-12.879	0	0	0	0
-1.0716	13.239	-1.4364	-12.887	0	0	0	0
-1.1007	13.228	-1.3706	-12.891	0	0	0	0
-1.1201	13.217	-1.3091	-12.892	0	0	0	0
-1.1321	13.208	-1.2463	-12.893	0	0	0	0
-1.1407	13.2	-1.1773	-12.895	0	0	0	0
-1.1497	13.191	-1.0987	-12.899	0	0	0	0
-1.1626	13.177	-1.0094	-12.902	0	0	0	0
-1.1813	13.156	-0.90906	-12.903	0	0	0	0
-1.2064	13.125	-0.79796	-12.897	0	0	0	0
-1.2361	13.085	-0.67765	-12.882	0	0	0	0
-1.2665	13.04	-0.55083	-12.858	0	0	0	0
-1.292	12.998	-0.42044	-12.832	0	0	0	0
-1.3063	12.964	-0.28919	-12.809	0	0	0	0
-1.305	12.939	-0.15969	-12.792	0	0	0	0
-1.2851	12.921	-0.034729	-12.782	0	0	0	0
-1.2464	12.909	0.083045	-12.783	0	0	0	0
-1.1911	12.903	0.19174	-12.8	0	0	0	0
-1.1239	12.903	0.29071	-12.834	0	0	0	0
-1.0496	12.912	0.38084	-12.884	0.34632	-12.749	0	0
-0.97262	12.934	0.464	-12.946	0	0	0	0
-0.89667	12.973	0.54166	-13.015	0	0	0	0
-0.82477	13.031	0.61448	-13.081	0	0	0	0
-0.75853	13.104	0.68325	-13.139	0	0	0	0
-0.6979	13.18	0.74958	-13.187	0	0	0	0
-0.64135	13.245	0.8151	-13.227	0	0	0	0
-0.5866	13.29	0.8805	-13.262	0	0	0	0
-0.53239	13.316	0.94593	-13.293	0	0	0	0
-0.47942	13.333	1.012	-13.316	0	0	1.0179	-13.286
-0.42926	13.34	1.0797	-13.33	0	0	0	0
-0.38318	13.335	1.1498	-13.336	0	0	0	0
-0.342	13.311	1.2213	-13.337	0	0	0	0
-0.30622	13.268	1.2916	-13.335	0	0	0	0
-0.27586	13.214	1.3565	-13.334	0	0	0	0
-0.25025	13.158	1.4115	-13.336	0	0	0	0
-0.22852	13.11	1.4534	-13.341	0	0	0	0
-0.20995	13.075	1.4821	-13.35	0	0	0	0
-0.1927	13.047	1.5008	-13.358	0	0	0	0
-0.17239	13.025	1.5145	-13.363	0	0	0	0
-0.14265	13.006	1.5281	-13.363	0	0	0	0
-0.097718	12.998	1.5455	-13.359	0	0	0	0
-0.034992	13.011	1.5679	-13.353	0	0	0	0
0.043624	13.051	1.5938	-13.352	0	0	0	0
0.13246	13.117	1.6189	-13.357	0	0	0	0
0.2248	13.207	1.639	-13.368	0	0	0	0
0.3157	13.317	1.6504	-13.38	0	0	0	0
0.40265	13.433	1.65	-13.388	0	0	0	0
0.48441	13.54	1.6344	-13.387	0	0	0	0
0.55981	13.618	1.6006	-13.373	0	0	0	0
0.62797	13.658	1.5474	-13.344	0.65378	13.56	0	0
0.68896	13.659	1.4777	-13.303	0	0	0	0
0.74373	13.632	1.3978	-13.252	0	0	0	0
0.79402	13.583	1.3144	-13.199	0	0	0	0
0.84253	13.52	1.2318	-13.151	0	0	0	0
0.89287	13.45	1.152	-13.112	0	0	0	0
0.94916	13.386	1.0759	-13.085	0	0	0	0
1.015	13.337	1.0042	-13.066	0	0	0	0
1.0909	13.302	0.93753	-13.053	0	0	0	0
1.1719	13.274	0.87581	-13.044	0	0	0	0
1.25	13.25	0.81837	-13.038	0	0	0	0
1.3169	13.237	0.76484	-13.034	0	0	0	0
1.368	13.238	0.7152	-13.033	0	0	0	0
1.403	13.248	0.66914	-13.035	0	0	0	0
1.425	13.261	0.62497	-13.039	0	0	0	0
1.4389	13.271	0.57952	-13.046	0	0	0	0
1.4495	13.277	0.5297	-13.054	0	0	0	0
1.4606	13.276	0.47386	-13.062	0	0	0	0
1.4745	13.27	0.41162	-13.07	0	0	1.4853	13.239
1.4931	13.261	0.34325	-13.077	0	0	0	0
1.5182	13.252	0.26976	-13.084	0	0	0	0
1.5514	13.248	0.19331	-13.09	0	0	0	0
1.5925	13.259	0.11703	-13.096	0	0	0	0
1.6403	13.293	0.044491	-13.102	0	0	0	0
1.6927	13.363	-0.02084	-13.108	0	0	0	0
1.748	13.476	-0.076061	-13.118	0	0	0	0
1.8048	13.634	-0.1197	-13.13	0	0	0	0
1.8607	13.821	-0.15188	-13.143	0	0	0	0
1.9127	14.015	-0.17345	-13.152	0	0	0	0
1.9579	14.192	-0.18572	-13.153	0	0	0	0
1.9946	14.339	-0.19187	-13.144	0	0	0	0
2.0218	14.447	-0.19811	-13.128	0	0	0	0
2.0394	14.51	-0.21318	-13.11	0	0	0	0
2.0469	14.524	-0.24625	-13.094	0	0	0	0
2.0439	14.488	-0.30455	-13.082	0	0	0	0
2.0318	14.408	-0.39129	-13.074	0	0	0	0
2.014	14.301	-0.50433	-13.069	0	0	0	0
1.9949	14.189	-0.63677	-13.065	0	0	0	0
1.9774	14.089	-0.77995	-13.065	0	0	0	0
1.9623	14.01	-0.92688	-13.075	0	0	0	0
1.9486	13.957	-1.0737	-13.096	0	0	0	0
1.9348	13.936	-1.219	-13.131	0	0	0	0
1.9199	13.941	-1.3632	-13.175	0	0	0	0
1.9043	13.96	-1.5086	-13.222	0	0	0	0
1.889	13.975	-1.6572	-13.268	0	0	0	0
1.8756	13.971	-1.8088	-13.307	0	0	0	0
1.8656	13.938	-1.9603	-13.337	0	0	0	0
1.86	13.879	-2.1084	-13.355	0	0	0	0
1.8584	13.796	-2.2523	-13.359	-2.2282	-13.352	0	0
1.8581	13.699	-2.394	-13.35	0	0	0	0
1.856	13.595	-2.5354	-13.332	0	0	0	0
1.8506	13.493	-2.6756	-13.31	0	0	0	0
1.8419	13.406	-2.8113	-13.289	0	0	0	0
1.8311	13.339	-2.939	-13.27	0	0	0	0
1.8202	13.295	-3.0575	-13.257	0	0	0	0
1.8107	13.272	-3.1671	-13.25	0	0	0	0
1.8036	13.263	-3.2672	-13.25	0	0	0	0
1.7994	13.262	-3.3557	-13.259	0	0	0	0
1.7983	13.261	-3.431	-13.274	0	0	0	0
1.8006	13.254	-3.4929	-13.292	0	0	0	0
1.8069	13.235	-3.5427	-13.306	0	0	-3.5323	-13.302
1.8176	13.201	-3.5826	-13.315	0	0	0	0
1.8327	13.15	-3.6157	-13.316	0	0	0	0
1.8509	13.086	-3.6451	-13.309	0	0	0	0
1.8695	13.016	-3.674	-13.296	0	0	0	0
1.8853	12.947	-3.7036	-13.281	0	0	0	0
1.8956	12.883	-3.7343	-13.263	0	0	0	0
1.899	12.828	-3.7662	-13.246	0	0	0	0
1.8942	12.778	-3.8003	-13.23	0	0	0	0
1.8802	12.724	-3.8379	-13.218	0	0	0	0
1.8563	12.655	-3.879	-13.214	0	0	0	0
1.8232	12.566	-3.9225	-13.221	0	0	0	0
1.7835	12.464	-3.9661	-13.238	0	0	0	0
1.7405	12.364	-4.0064	-13.261	0	0	0	0
1.697	12.275	-4.0389	-13.286	0	0	0	0
1.6543	12.198	-4.0586	-13.31	0	0	0	0
1.6114	12.129	-4.0606	-13.33	0	0	0	0
1.5672	12.066	-4.0421	-13.347	0	0	0	0
1.5217	12.008	-4.0034	-13.363	0	0	0	0
1.4768	11.956	-3.9477	-13.379	0	0	0	0
1.4355	11.905	-3.8804	-13.397	0	0	0	0
1.3999	11.85	-3.807	-13.414	0	0	0	0
1.3707	11.787	-3.7321	-13.43	0	0	0	0
1.3475	11.714	-3.6587	-13.444	0	0	0	0
1.3294	11.64	-3.5889	-13.457	0	0	0	0
1.314	11.576	-3.5245	-13.467	0	0	0	0
1.2963	11.528	-3.4661	-13.476	0	0	0	0
1.2703	11.498	-3.4123	-13.483	0	0	0	0
1.2307	11.484	-3.361	-13.49	0	0	0	0
1.1746	11.485	-3.3097	-13.494	0	0	0	0
1.102	11.498	-3.2565	-13.494	0	0	0	0
1.0148	11.525	-3.2005	-13.486	0	0	0	0
0.91496	11.566	-3.1412	-13.468	0	0	0	0
0.80619	11.621	-3.0775	-13.443	0	0	0	0
0.6951	11.686	-3.0068	-13.417	0	0	0	0
0.59012	11.756	-2.9265	-13.394	0	0	0	0
0.49817	11.827	-2.8344	-13.379	0	0	0	0
0.42277	11.894	-2.731	-13.373	0	0	0	0
0.36332	11.946	-2.6188	-13.375	0	0	0	0
0.31487	11.979	-2.5025	-13.382	0	0	0	0
0.26973	11.992	-2.3864	-13.391	0	0	0	0
0.22059	11.995	-2.2732	-13.403	0	0	0	0
0.16254	12	-2.1634	-13.417	0	0	0	0
0.093059	12.019	-2.0559	-13.432	0	0	0	0
0.011796	12.058	-1.9489	-13.449	0	0	0	0
-0.078376	12.107	-1.8409	-13.466	0	0	0	0
-0.17103	12.15	-1.7322	-13.483	0	0	0	0
-0.25799	12.174	-1.6258	-13.495	0	0	0	0
-0.33249	12.171	-1.5258	-13.502	0	0	0	0
-0.39197	12.141	-1.4354	-13.505	0	0	0	0
-0.43842	12.094	-1.3557	-13.507	0	0	0	0
-0.47648	12.044	-1.2854	-13.512	0	0	0	0
-0.51123	12.008	-1.222	-13.522	0	0	0	0
-0.54635	11.999	-1.1625	-13.535	-0.47966	11.821	0	0
-0.58268	12.025	-1.1041	-13.548	0	0	0	0
-0.6179	12.084	-1.0452	-13.556	0	0	0	0
-0.64767	12.161	-0.98624	-13.553	0	0	0	0
-0.66792	12.239	-0.9286	-13.538	0	0	0	0
-0.67744	12.301	-0.87347	-13.51	0	0	0	0
-0.67849	12.344	-0.82087	-13.469	0	0	0	0
-0.67504	12.37	-0.76961	-13.42	0	0	0	0
-0.67085	12.384	-0.71798	-13.369	0	0	0	0
-0.66876	12.393	-0.6645	-13.323	0	0	0	0
-0.67078	12.404	-0.60821	-13.293	0	0	-0.66516	12.331
-0.67812	12.423	-0.54887	-13.286	0	0	0	0
-0.69101	12.452	-0.48755	-13.304	0	0	0	0
-0.70812	12.492	-0.42682	-13.344	0	0	0	0
-0.72614	12.536	-0.36977	-13.4	0	0	0	0
-0.74089	12.577	-0.31892	-13.458	0	0	0	0
-0.74999	12.609	-0.27613	-13.506	0	0	0	0
-0.75463	12.631	-0.24257	-13.537	0	0	0	0
-0.75852	12.643	-0.21806	-13.548	0	0	0	0
-0.76488	12.649	-0.20109	-13.54	0	0	0	0
-0.77412	12.651	-0.18969	-13.519	0	0	0	0
-0.78439	12.652	-0.18252	-13.492	0	0	0	0
-0.79373	12.652	-0.17986	-13.464	0	0	0	0
-0.80137	12.654	-0.18396	-13.438	0	0	0	0
-0.8075	12.657	-0.19887	-13.417	0	0	0	0
-0.8127	12.662	-0.22971	-13.398	0	0	0	0
-0.8174	12.667	-0.28132	-13.378	0	0	0	0
-0.82149	12.669	-0.35634	-13.353	0	0	0	0
-0.82391	12.664	-0.45353	-13.322	0	0	0	0
-0.82242	12.646	-0.5681	-13.286	0	0	0	0
-0.81348	12.609	-0.6936	-13.251	0	0	0	0
-0.79246	12.546	-0.82388	-13.224	0	0	0	0
-0.75461	12.456	-0.95498	-13.209	0	0	0	0
-0.69682	12.344	-1.086	-13.208	0	0	0	0
-0.62019	12.231	-1.2176	-13.218	0	0	0	0
-0.53093	12.144	-1.3504	-13.235	0	0	0	0
-0.43782	12.106	-1.4834	-13.257	0	0	0	0
-0.34843	12.12	-1.6156	-13.281	0	0	0	0
-0.26688	12.176	-1.7469	-13.304	-1.7341	-13.268	0	0
-0.19295	12.254	-1.878	-13.319	0	0	0	0
-0.12306	12.338	-2.0088	-13.324	0	0	0	0
-0.052694	12.417	-2.136	-13.319	0	0	0	0
0.021476	12.481	-2.2542	-13.307	0	0	0	0
0.10085	12.523	-2.3588	-13.291	0	0	-2.4201	-13.216
0.18489	12.536	-2.4476	-13.277	0	0	0	0
0.27201	12.52	-2.5214	-13.268	0	0	0	0
0.3612	12.481	-2.583	-13.265	0	0	0	0
0.45229	12.428	-2.6357	-13.267	0	0	0	0
0.54449	12.369	-2.6818	-13.273	0	0	0	0
0.63588	12.314	-2.723	-13.278	0	0	0	0
0.72413	12.264	-2.7607	-13.278	0	0	0	0
0.80673	12.222	-2.7964	-13.271	0	0	0	0
0.88071	12.191	-2.8325	-13.259	0	0	0	0
0.94285	12.178	-2.872	-13.245	0	0	0	0
0.99076	12.184	-2.9179	-13.229	0	0	0	0
1.0235	12.203	-2.9707	-13.212	0	0	0	0
1.0417	12.227	-3.0277	-13.195	0	0	0	0
1.047	12.25	-3.0833	-13.175	0	0	0	0
1.0411	12.268	-3.1298	-13.156	0	0	0	0
1.0253	12.28	-3.1588	-13.139	0	0	0	0
1.0007	12.287	-3.1642	-13.129	0	0	0	0
0.96945	12.287	-3.1441	-13.127	0	0	0	0
0.93514	12.28	-3.1014	-13.133	0	0	0	0
0.90156	12.262	-3.0416	-13.146	0	0	0	0
0.87049	12.231	-2.9699	-13.165	0	0	0	0
0.84129	12.189	-2.8916	-13.192	0	0	0	0
0.81203	12.139	-2.8113	-13.225	0	0	0	0
0.78073	12.084	-2.7329	-13.266	0	0	0	0
0.74635	12.03	-2.659	-13.31	0	0	0	0
0.70953	11.975	-2.5917	-13.352	0	0	0	0
0.67175	11.92	-2.5326	-13.387	0	0	0	0
0.63323	11.87	-2.4818	-13.412	0	0	0	0
0.59155	11.831	-2.4382	-13.429	0	0	0	0
0.54274	11.811	-2.3986	-13.438	0	0	0	0
0.48418	11.807	-2.3584	-13.441	0	0	0	0
0.41713	11.81	-2.3116	-13.438	0	0	0	0
0.34579	11.802	-2.2526	-13.43	0	0	0	0
0.27433	11.768	-2.178	-13.416	0	0	0	0
0.20528	11.698	-2.0871	-13.397	0	0	0	0
0.13975	11.601	-1.9824	-13.375	0	0	0	0
0.07771	11.492	-1.8691	-13.353	0	0	0	0
0.017821	11.387	-1.7524	-13.336	0	0	0	0
-0.042146	11.291	-1.637	-13.326	0	0	0	0
-0.1034	11.206	-1.5257	-13.325	0	0	0	0
-0.16401	11.137	-1.4196	-13.335	0	0	0	0
-0.21972	11.093	-1.3182	-13.355	0	0	0	0
-0.26796	11.087	-1.2205	-13.383	0	0	0	0
-0.31005	11.12	-1.1271	-13.412	0	0	0	0
-0.3495	11.188	-1.0405	-13.435	0	0	0	0
-0.38857	11.281	-0.96399	-13.447	0	0	0	0
-0.42584	11.385	-0.89989	-13.447	-0.46969	11.562	0	0
-0.45707	11.485	-0.84831	-13.442	0	0	0	0
-0.47896	11.569	-0.8083	-13.438	0	0	0	0
-0.49205	11.637	-0.77828	-13.438	0	0	0	0
-0.4998	11.692	-0.75543	-13.44	0	0	0	0
-0.50584	11.735	-0.73547	-13.444	0	0	0	0
-0.51204	11.764	-0.71385	-13.444	0	0	0	0
-0.51868	11.771	-0.68691	-13.439	0	0	0	0
-0.52572	11.755	-0.65306	-13.427	0	0	0	0
-0.53408	11.717	-0.61339	-13.412	0	0	0	0
-0.54576	11.664	-0.5706	-13.395	0	0	0	0
-0.56302	11.6	-0.52698	-13.38	0	0	0	0
-0.58728	11.528	-0.48359	-13.369	0	0	-0.53437	11.557
-0.61825	11.452	-0.44086	-13.366	0	0	0	0
-0.65452	11.376	-0.39921	-13.374	0	0	0	0
-0.69488	11.304	-0.35959	-13.394	0	0	0	0
-0.7381	11.243	-0.32356	-13.426	0	0	0	0
-0.78156	11.195	-0.29287	-13.467	0	0	0	0
-0.82151	11.163	-0.2692	-13.509	0	0	0	0
-0.85492	11.144	-0.25351	-13.543	0	0	0	0
-0.88085	11.136	-0.24472	-13.565	0	0	0	0
-0.90014	11.133	-0.23874	-13.575	0	0	0	0
-0.91427	11.134	-0.2287	-13.573	0	0	0	0
-0.92465	11.136	-0.2059	-13.56	0	0	0	0
-0.93237	11.138	-0.16159	-13.534	0	0	0	0
-0.93804	11.142	-0.089879	-13.498	0	0	0	0
-0.9413	11.149	0.009666	-13.453	0	0	0	0
-0.94039	11.162	0.13177	-13.406	0	0	0	0
-0.93213	11.182	0.26784	-13.362	0	0	0	0
-0.91293	11.211	0.40977	-13.324	0	0	0	0
-0.88116	11.247	0.55279	-13.294	0	0	0	0
-0.83933	11.285	0.69571	-13.273	0	0	0	0
-0.79284	11.319	0.83996	-13.26	0	0	0	0
-0.74639	11.344	0.9888	-13.259	0	0	0	0
-0.70172	11.359	1.1459	-13.271	0	0	0	0
-0.65816	11.37	1.3131	-13.295	0	0	0	0
-0.61455	11.379	1.4895	-13.331	0	0	0	0
-0.57089	11.395	1.6722	-13.374	0	0	0	0
-0.52885	11.422	1.8574	-13.419	1.853	-13.441	0	0
-0.49119	11.464	2.0407	-13.461	0	0	0	0
-0.46061	11.52	2.2185	-13.496	0	0	0	0
-0.43832	11.581	2.388	-13.522	0	0	0	0
-0.42338	11.635	2.5462	-13.538	0	0	0	0
-0.41308	11.668	2.6908	-13.546	0	0	0	0
-0.40463	11.677	2.8222	-13.547	0	0	0	0
-0.39668	11.66	2.943	-13.546	0	0	0	0
-0.38929	11.622	3.0565	-13.55	0	0	0	0
-0.38334	11.57	3.1653	-13.561	0	0	3.1947	-13.476
-0.37999	11.511	3.2714	-13.578	0	0	0	0
-0.38004	11.454	3.3758	-13.598	0	0	0	0
-0.38358	11.409	3.4775	-13.613	0	0	0	0
-0.39022	11.385	3.5737	-13.616	0	0	0	0
-0.39976	11.387	3.6611	-13.606	0	0	0	0
-0.41223	11.417	3.7375	-13.584	0	0	0	0
-0.4275	11.474	3.8021	-13.554	0	0	0	0
-0.44495	11.553	3.8548	-13.52	0	0	0	0
-0.46334	11.64	3.8951	-13.484	0	0	0	0
-0.4804	11.719	3.923	-13.452	0	0	0	0
-0.49237	11.778	3.9396	-13.426	0	0	0	0
-0.49439	11.817	3.9473	-13.409	0	0	0	0
-0.48181	11.841	3.9497	-13.399	0	0	0	0
-0.45149	11.861	3.9504	-13.395	0	0	0	0
-0.40297	11.889	3.9531	-13.396	0	0	0	0
-0.3393	11.936	3.9609	-13.402	0	0	0	0
-0.2669	12.005	3.9766	-13.412	0	0	0	0
-0.19326	12.094	4.0015	-13.424	0	0	0	0
-0.1235	12.192	4.0348	-13.439	0	0	0	0
-0.058576	12.289	4.0737	-13.455	0	0	0	0
0.00339	12.375	4.1144	-13.471	0	0	0	0
0.064377	12.441	4.1521	-13.488	0	0	0	0
0.12552	12.485	4.1814	-13.506	0	0	0	0
0.18771	12.509	4.196	-13.525	0	0	0	0
0.25108	12.517	4.1909	-13.542	0	0	0	0
0.31476	12.512	4.164	-13.555	0	0	0	0
0.37916	12.497	4.1169	-13.557	0	0	0	0
0.44798	12.473	4.0533	-13.549	0	0	0	0
0.52674	12.446	3.9776	-13.531	0	0	0	0
0.61909	12.431	3.8938	-13.504	0	0	0	0
0.72429	12.441	3.8065	-13.472	0	0	0	0
0.83822	12.487	3.7204	-13.44	0	0	0	0
0.95572	12.569	3.6386	-13.411	0	0	0	0
1.0716	12.676	3.5617	-13.388	4.046	11.819	0	0
1.1812	12.789	3.4878	-13.371	0	0	4.0131	11.322
1.2808	12.888	3.4152	-13.358	0	0	0	0
