## Supplementary material for "How to control unpredictable others in court-net sports": International match data: n2_5_2.txt

-0.17767	12.35	2.9723	-12.723	0	0	-0.18438	12.328
-0.16998	12.35	2.9298	-12.739	0	0	0	0
-0.15949	12.351	2.8948	-12.715	0	0	0	0
-0.14779	12.353	2.8678	-12.661	0	0	0	0
-0.13692	12.354	2.8481	-12.59	0	0	0	0
-0.12825	12.354	2.8339	-12.521	0	0	0	0
-0.12198	12.352	2.8236	-12.464	0	0	0	0
-0.11741	12.344	2.8162	-12.425	0	0	0	0
-0.1135	12.33	2.8114	-12.402	0	0	0	0
-0.10929	12.306	2.8087	-12.392	0	0	0	0
-0.10419	12.272	2.8069	-12.391	0	0	0	0
-0.098213	12.23	2.8041	-12.395	0	0	0	0
-0.091673	12.189	2.7976	-12.402	0	0	0	0
-0.084535	12.157	2.7843	-12.409	0	0	0	0
-0.076121	12.144	2.7617	-12.412	2.7986	-12.382	0	0
-0.065439	12.152	2.728	-12.408	0	0	0	0
-0.051851	12.179	2.683	-12.395	0	0	0	0
-0.035799	12.219	2.6265	-12.373	0	0	0	0
-0.018952	12.264	2.5586	-12.345	0	0	0	0
-0.003219	12.308	2.4795	-12.314	0	0	0	0
0.01057	12.353	2.3913	-12.282	0	0	0	0
0.022936	12.399	2.2987	-12.249	0	0	0	0
0.034976	12.447	2.2085	-12.213	0	0	0	0
0.047499	12.494	2.1264	-12.174	0	0	0	0
0.06063	12.534	2.0555	-12.135	0	0	0	0
0.073852	12.564	1.996	-12.099	0	0	0	0
0.086255	12.583	1.9475	-12.067	0	0	0	0
0.096846	12.593	1.9098	-12.04	0	0	0	0
0.10495	12.597	1.8823	-12.02	0	0	0	0
0.11059	12.597	1.8633	-12.003	0	0	0	0
0.1145	12.595	1.8507	-11.987	0	0	0	0
0.11782	12.593	1.8427	-11.97	0	0	0	0
0.12179	12.592	1.8377	-11.949	0	0	0	0
0.12736	12.591	1.835	-11.926	0	0	0	0
0.13509	12.589	1.8338	-11.905	0	0	0	0
0.14529	12.587	1.8319	-11.887	0	0	0	0
0.15848	12.583	1.8264	-11.872	0	0	1.8174	-11.835
0.17515	12.577	1.813	-11.859	0	0	0	0
0.1953	12.567	1.7877	-11.847	0	0	0	0
0.21837	12.552	1.7482	-11.835	0	0	0	0
0.24396	12.535	1.6952	-11.825	0	0	0	0
0.27214	12.519	1.6324	-11.821	0	0	0	0
0.30362	12.509	1.5641	-11.824	0	0	0	0
0.33988	12.518	1.4944	-11.836	0	0	0	0
0.38267	12.557	1.4269	-11.852	0	0	0	0
0.43283	12.634	1.3644	-11.872	0	0	0	0
0.4893	12.739	1.3087	-11.891	0	0	0	0
0.54897	12.855	1.2604	-11.909	0	0	0	0
0.60759	12.962	1.2181	-11.928	0	0	0	0
0.66172	13.044	1.1788	-11.947	0	0	0	0
0.71045	13.095	1.138	-11.969	0	0	0	0
0.75501	13.118	1.0916	-11.996	0	0	0	0
0.79709	13.12	1.037	-12.029	0	0	0	0
0.83768	13.106	0.97381	-12.069	0	0	0	0
0.87677	13.08	0.90413	-12.115	0	0	0	0
0.91404	13.041	0.83149	-12.169	0	0	0	0
0.94989	12.986	0.7603	-12.229	0	0	0	0
0.98538	12.917	0.69486	-12.29	0	0	0	0
1.0212	12.839	0.63826	-12.349	0	0	0	0
1.0571	12.767	0.5916	-12.402	0	0	0	0
1.092	12.721	0.55385	-12.447	0	0	0	0
1.1245	12.711	0.52226	-12.487	0	0	0	0
1.1532	12.736	0.49351	-12.525	0	0	0	0
1.1769	12.786	0.46486	-12.566	0	0	0	0
1.1952	12.845	0.43417	-12.614	0	0	0	0
1.208	12.898	0.39968	-12.673	0	0	0	0
1.2143	12.929	0.36021	-12.741	0	0	0	0
1.2139	12.932	0.31506	-12.814	0	0	0	0
1.208	12.903	0.26371	-12.886	0	0	0	0
1.1994	12.844	0.20582	-12.949	0	0	0	0
1.1915	12.755	0.14167	-12.998	0	0	0	0
1.1871	12.632	0.07263	-13.034	0	0	0	0
1.1867	12.476	0.001397	-13.058	0	0	0	0
1.1889	12.296	-0.068605	-13.076	1.2004	12.218	0	0
1.1923	12.112	-0.13411	-13.095	0	0	0	0
1.1964	11.942	-0.19282	-13.119	0	0	0	0
1.2014	11.789	-0.24418	-13.149	0	0	0	0
1.208	11.645	-0.28937	-13.184	0	0	0	0
1.2168	11.498	-0.33052	-13.218	0	0	0	0
1.2278	11.342	-0.3699	-13.248	0	0	0	0
1.2402	11.186	-0.40905	-13.273	0	0	0	0
1.2524	11.043	-0.44803	-13.289	0	0	0	0
1.2631	10.927	-0.48564	-13.294	0	0	0	0
1.2717	10.842	-0.5203	-13.282	0	0	0	0
1.2782	10.785	-0.55066	-13.253	0	0	0	0
1.284	10.749	-0.57585	-13.208	0	0	1.2874	10.719
1.2914	10.724	-0.59571	-13.153	0	0	0	0
1.3034	10.699	-0.61099	-13.096	0	0	0	0
1.323	10.67	-0.62305	-13.04	0	0	0	0
1.3525	10.635	-0.63293	-12.987	0	0	0	0
1.3925	10.602	-0.64068	-12.937	0	0	0	0
1.4421	10.58	-0.64533	-12.894	0	0	0	0
1.4996	10.581	-0.64556	-12.864	0	0	0	0
1.5637	10.609	-0.64052	-12.849	0	0	0	0
1.6335	10.664	-0.63027	-12.848	0	0	0	0
1.7071	10.736	-0.61664	-12.856	0	0	0	0
1.7799	10.812	-0.60436	-12.865	0	0	0	0
1.8456	10.879	-0.60127	-12.87	0	0	0	0
1.9005	10.928	-0.61679	-12.863	0	0	0	0
1.9444	10.959	-0.659	-12.841	0	0	0	0
1.9805	10.975	-0.73132	-12.804	0	0	0	0
2.0131	10.98	-0.83133	-12.756	0	0	0	0
2.0448	10.978	-0.95273	-12.705	0	0	0	0
2.0748	10.974	-1.0878	-12.656	0	0	0	0
2.0999	10.968	-1.2291	-12.616	0	0	0	0
2.1164	10.963	-1.3718	-12.588	0	0	0	0
2.1224	10.959	-1.5143	-12.573	0	0	0	0
2.117	10.956	-1.6575	-12.572	0	0	0	0
2.0997	10.952	-1.8031	-12.581	0	0	0	0
2.0711	10.949	-1.9528	-12.598	0	0	0	0
2.0337	10.945	-2.1074	-12.623	0	0	0	0
1.9909	10.942	-2.2665	-12.653	0	0	0	0
1.9464	10.942	-2.4273	-12.687	0	0	0	0
1.9025	10.948	-2.5854	-12.722	0	0	0	0
1.8614	10.966	-2.7371	-12.758	-2.6831	-12.662	0	0
1.8246	11.004	-2.8803	-12.791	0	0	0	0
1.7931	11.067	-3.0127	-12.819	0	0	0	0
1.7673	11.16	-3.1327	-12.832	0	0	0	0
1.7469	11.277	-3.2418	-12.826	0	0	0	0
1.7305	11.402	-3.3458	-12.798	0	0	0	0
1.7152	11.515	-3.4523	-12.756	0	0	0	0
1.6979	11.601	-3.5671	-12.708	0	0	0	0
1.6775	11.659	-3.6935	-12.661	0	0	0	0
1.6554	11.7	-3.8313	-12.62	0	0	-3.7903	-12.578
1.6349	11.74	-3.9774	-12.591	0	0	0	0
1.6185	11.795	-4.1259	-12.581	0	0	0	0
1.6067	11.875	-4.2705	-12.595	0	0	0	0
1.5985	11.973	-4.4058	-12.634	0	0	0	0
1.592	12.07	-4.5278	-12.693	0	0	0	0
1.5853	12.15	-4.6344	-12.762	0	0	0	0
1.577	12.207	-4.7254	-12.832	0	0	0	0
1.568	12.242	-4.8022	-12.896	0	0	0	0
1.561	12.26	-4.8679	-12.951	0	0	0	0
1.5604	12.264	-4.9259	-12.992	0	0	0	0
1.5719	12.258	-4.9786	-13.018	0	0	0	0
1.6018	12.243	-5.0266	-13.026	0	0	0	0
1.6547	12.221	-5.0697	-13.019	0	0	0	0
1.7295	12.192	-5.1083	-12.999	0	0	0	0
1.8183	12.156	-5.1435	-12.973	0	0	0	0
1.9094	12.121	-5.1764	-12.948	0	0	0	0
1.9909	12.094	-5.2071	-12.929	0	0	0	0
2.0546	12.086	-5.2356	-12.921	0	0	0	0
2.0976	12.102	-5.2617	-12.92	0	0	0	0
2.1217	12.142	-5.2854	-12.925	0	0	0	0
2.1313	12.201	-5.305	-12.93	0	0	0	0
2.131	12.266	-5.3167	-12.932	0	0	0	0
2.125	12.315	-5.3154	-12.927	0	0	0	0
2.1161	12.332	-5.2958	-12.914	0	0	0	0
2.106	12.311	-5.2543	-12.896	0	0	0	0
2.0948	12.257	-5.1897	-12.876	0	0	0	0
2.0826	12.184	-5.1041	-12.858	0	0	0	0
2.0692	12.114	-5.0018	-12.841	2.0435	11.924	0	0
2.0535	12.059	-4.8886	-12.823	0	0	0	0
2.0337	12.024	-4.7697	-12.805	0	0	0	0
2.0072	12.003	-4.6479	-12.79	0	0	0	0
1.9733	11.984	-4.5245	-12.78	0	0	0	0
1.9331	11.958	-4.4001	-12.774	0	0	0	0
1.8901	11.921	-4.2752	-12.771	0	0	0	0
1.8486	11.874	-4.151	-12.768	0	0	0	0
1.8122	11.823	-4.0298	-12.759	0	0	0	0
1.7834	11.773	-3.9144	-12.743	0	0	0	0
1.7625	11.728	-3.8061	-12.718	0	0	0	0
1.7491	11.691	-3.7048	-12.686	0	0	0	0
1.743	11.66	-3.6076	-12.653	0	0	0	0
1.7447	11.636	-3.5093	-12.625	0	0	0	0
1.7542	11.618	-3.404	-12.606	0	0	1.694	11.434
1.7692	11.6	-3.2868	-12.595	0	0	0	0
1.786	11.571	-3.1559	-12.59	0	0	0	0
1.8012	11.524	-3.013	-12.59	0	0	0	0
1.8124	11.46	-2.8627	-12.593	0	0	0	0
1.818	11.391	-2.7108	-12.602	0	0	0	0
1.8158	11.33	-2.563	-12.618	0	0	0	0
1.8034	11.28	-2.425	-12.642	0	0	0	0
1.7796	11.24	-2.3021	-12.672	0	0	0	0
1.7449	11.202	-2.1972	-12.702	0	0	0	0
1.7014	11.156	-2.1101	-12.728	0	0	0	0
1.653	11.097	-2.0375	-12.749	0	0	0	0
1.6046	11.021	-1.9759	-12.764	0	0	0	0
1.5606	10.938	-1.9228	-12.773	0	0	0	0
1.5221	10.861	-1.8765	-12.777	0	0	0	0
1.488	10.798	-1.836	-12.779	0	0	0	0
1.4567	10.754	-1.7995	-12.778	0	0	0	0
1.4268	10.729	-1.7638	-12.777	0	0	0	0
1.3969	10.72	-1.7242	-12.776	0	0	0	0
1.3651	10.729	-1.6775	-12.779	0	0	0	0
1.3298	10.759	-1.6244	-12.787	0	0	0	0
1.2902	10.814	-1.5705	-12.798	0	0	0	0
1.2466	10.892	-1.5255	-12.81	0	0	0	0
1.2007	10.984	-1.4987	-12.822	0	0	0	0
1.1547	11.073	-1.4976	-12.829	0	0	0	0
1.1108	11.15	-1.5256	-12.827	0	0	0	0
1.071	11.209	-1.5822	-12.812	0	0	0	0
1.0364	11.251	-1.6622	-12.786	0	0	0	0
1.0071	11.28	-1.7574	-12.755	0	0	0	0
0.9827	11.301	-1.8588	-12.734	0	0	0	0
0.96184	11.321	-1.96	-12.732	0	0	0	0
0.94283	11.344	-2.0577	-12.754	0	0	0	0
0.92434	11.369	-2.1505	-12.794	0	0	0	0
0.90633	11.392	-2.2383	-12.844	0	0	0	0
0.88953	11.408	-2.3221	-12.893	0	0	0	0
0.87404	11.417	-2.4029	-12.937	0	0	0	0
0.85922	11.424	-2.481	-12.977	0	0	0	0
0.84473	11.439	-2.5561	-13.015	0	0	0	0
0.83123	11.467	-2.6282	-13.057	0	0	0	0
0.82018	11.506	-2.6977	-13.101	-2.7097	-13.115	0	0
0.81305	11.555	-2.7656	-13.146	0	0	0	0
0.81047	11.611	-2.833	-13.189	0	0	0	0
0.81194	11.67	-2.9013	-13.227	0	0	0	0
0.81607	11.724	-2.9728	-13.26	0	0	-2.9477	-13.239
0.82115	11.764	-3.0506	-13.286	0	0	0	0
0.82589	11.79	-3.1365	-13.309	0	0	0	0
0.82969	11.806	-3.2298	-13.331	0	0	0	0
0.83252	11.814	-3.3272	-13.353	0	0	0	0
0.83453	11.819	-3.4237	-13.379	0	0	0	0
0.83593	11.82	-3.5131	-13.413	0	0	0	0
0.83672	11.814	-3.59	-13.455	0	0	0	0
0.83666	11.796	-3.6511	-13.504	0	0	0	0
0.83518	11.755	-3.6968	-13.56	0	0	0	0
0.83142	11.685	-3.7306	-13.62	0	0	0	0
0.82435	11.578	-3.7579	-13.681	0	0	0	0
0.81317	11.439	-3.7827	-13.741	0	0	0	0
0.79765	11.282	-3.8066	-13.797	0	0	0	0
0.77847	11.134	-3.8277	-13.848	0	0	0	0
0.75706	11.018	-3.8427	-13.895	0	0	0	0
0.7352	10.947	-3.8484	-13.939	0	0	0	0
0.71446	10.92	-3.8434	-13.978	0	0	0	0
0.69634	10.926	-3.8287	-14.013	0	0	0	0
0.68212	10.951	-3.8068	-14.046	0	0	0	0
0.67231	10.982	-3.7803	-14.079	0	0	0	0
0.66642	11.013	-3.7504	-14.117	0	0	0	0
0.66343	11.043	-3.7177	-14.166	0	0	0	0
0.66227	11.075	-3.6825	-14.226	0	0	0	0
0.66213	11.112	-3.6449	-14.298	0	0	0	0
0.66256	11.154	-3.6049	-14.379	0	0	0	0
0.66348	11.197	-3.5619	-14.469	0	0	0	0
0.66519	11.237	-3.5155	-14.565	0	0	0	0
0.66816	11.27	-3.4662	-14.664	0	0	0	0
