## Supplementary material for "How to control unpredictable others in court-net sports": International match data: n2_5_3.txt

1.4361	12.243	-3.6263	-12.104	0	0	1.4303	12.191
1.4399	12.245	-3.6277	-12.095	0	0	0	0
1.4459	12.244	-3.6266	-12.092	0	0	0	0
1.456	12.242	-3.6224	-12.093	0	0	0	0
1.4718	12.239	-3.615	-12.095	0	0	0	0
1.4937	12.237	-3.6042	-12.097	0	0	0	0
1.5197	12.237	-3.5909	-12.097	0	0	0	0
1.5468	12.239	-3.5771	-12.093	0	0	0	0
1.571	12.24	-3.565	-12.083	0	0	0	0
1.59	12.229	-3.5567	-12.066	0	0	0	0
1.6028	12.198	-3.5526	-12.043	0	0	0	0
1.6108	12.148	-3.5524	-12.014	0	0	0	0
1.616	12.092	-3.5557	-11.98	0	0	0	0
1.6209	12.043	-3.5625	-11.942	-3.559	-11.952	0	0
1.6273	12.006	-3.5734	-11.9	0	0	0	0
1.6362	11.981	-3.5895	-11.854	0	0	0	0
1.6471	11.967	-3.6118	-11.805	0	0	0	0
1.6584	11.959	-3.6411	-11.756	0	0	0	0
1.6679	11.957	-3.6776	-11.706	0	0	0	0
1.6743	11.96	-3.7195	-11.659	0	0	0	0
1.6766	11.968	-3.7641	-11.618	0	0	0	0
1.6743	11.982	-3.8079	-11.584	0	0	0	0
1.6672	12.006	-3.8474	-11.558	0	0	0	0
1.6552	12.039	-3.8789	-11.536	0	0	0	0
1.6395	12.08	-3.8998	-11.517	0	0	0	0
1.6224	12.125	-3.9092	-11.502	0	0	0	0
1.6067	12.165	-3.9078	-11.493	0	0	0	0
1.5945	12.197	-3.8986	-11.486	0	0	0	0
1.5856	12.22	-3.8857	-11.48	0	0	0	0
1.5789	12.237	-3.8718	-11.47	0	0	0	0
1.5724	12.255	-3.8583	-11.455	0	0	0	0
1.5641	12.278	-3.8462	-11.432	0	0	-3.8961	-11.316
1.5528	12.309	-3.8385	-11.405	0	0	0	0
1.5383	12.348	-3.8397	-11.372	0	0	0	0
1.5224	12.392	-3.8538	-11.332	0	0	0	0
1.5074	12.432	-3.8828	-11.282	0	0	0	0
1.495	12.464	-3.9246	-11.226	0	0	0	0
1.485	12.487	-3.9746	-11.169	0	0	0	0
1.4758	12.504	-4.0266	-11.12	0	0	0	0
1.4657	12.519	-4.0762	-11.083	0	0	0	0
1.4531	12.537	-4.1224	-11.061	0	0	0	0
1.4378	12.558	-4.1664	-11.051	0	0	0	0
1.4215	12.582	-4.2092	-11.048	0	0	0	0
1.4075	12.604	-4.2508	-11.044	0	0	0	0
1.4	12.614	-4.2901	-11.039	0	0	0	0
1.4037	12.601	-4.3263	-11.031	0	0	0	0
1.4236	12.56	-4.3577	-11.026	0	0	0	0
1.4635	12.5	-4.3821	-11.029	0	0	0	0
1.5245	12.44	-4.3969	-11.045	0	0	0	0
1.6049	12.405	-4.4002	-11.075	0	0	0	0
1.7016	12.409	-4.3898	-11.121	0	0	0	0
1.8111	12.445	-4.3634	-11.177	0	0	0	0
1.9294	12.496	-4.3193	-11.237	0	0	0	0
2.0523	12.537	-4.2572	-11.295	0	0	0	0
2.175	12.55	-4.1787	-11.346	0	0	0	0
2.2927	12.531	-4.086	-11.385	0	0	0	0
2.401	12.487	-3.9826	-11.413	0	0	0	0
2.4988	12.435	-3.873	-11.43	0	0	0	0
2.5891	12.387	-3.7619	-11.44	2.5973	12.379	0	0
2.678	12.351	-3.6529	-11.448	0	0	0	0
2.7718	12.331	-3.5489	-11.456	0	0	0	0
2.8737	12.335	-3.451	-11.47	0	0	0	0
2.9839	12.37	-3.3589	-11.492	0	0	0	0
3.0989	12.436	-3.2718	-11.529	0	0	0	0
3.2133	12.523	-3.189	-11.581	0	0	0	0
3.3208	12.618	-3.1113	-11.648	0	0	0	0
3.4161	12.708	-3.0408	-11.723	0	0	0	0
3.4964	12.785	-2.979	-11.796	0	0	0	0
3.5617	12.841	-2.9259	-11.858	0	0	0	0
3.6132	12.87	-2.8793	-11.905	0	0	0	0
3.6522	12.871	-2.836	-11.936	0	0	0	0
3.68	12.846	-2.7934	-11.951	0	0	0	0
3.6998	12.797	-2.7508	-11.953	0	0	0	0
3.7156	12.732	-2.7087	-11.946	0	0	0	0
3.7319	12.665	-2.6685	-11.934	0	0	0	0
3.7521	12.613	-2.6303	-11.927	0	0	3.721	12.299
3.7788	12.588	-2.5934	-11.934	0	0	0	0
3.8134	12.594	-2.5562	-11.963	0	0	0	0
3.857	12.617	-2.5175	-12.02	0	0	0	0
3.9093	12.644	-2.4768	-12.1	0	0	0	0
3.9675	12.656	-2.4341	-12.195	0	0	0	0
4.026	12.641	-2.3904	-12.294	0	0	0	0
4.0785	12.598	-2.3483	-12.386	0	0	0	0
4.1201	12.54	-2.3114	-12.458	0	0	0	0
4.1476	12.489	-2.2829	-12.504	0	0	0	0
4.1594	12.462	-2.2637	-12.521	0	0	0	0
4.1567	12.466	-2.2543	-12.513	0	0	0	0
4.1451	12.498	-2.2554	-12.488	0	0	0	0
4.1327	12.549	-2.2686	-12.456	0	0	0	0
4.1258	12.61	-2.2956	-12.426	0	0	0	0
4.1259	12.674	-2.3376	-12.404	0	0	0	0
4.1296	12.736	-2.3941	-12.396	0	0	0	0
4.1305	12.788	-2.463	-12.404	0	0	0	0
4.1218	12.828	-2.5411	-12.425	0	0	0	0
4.0978	12.858	-2.6244	-12.455	0	0	0	0
4.0553	12.882	-2.7098	-12.487	0	0	0	0
3.9937	12.905	-2.7958	-12.512	0	0	0	0
3.9138	12.929	-2.8825	-12.528	0	0	0	0
3.8174	12.954	-2.9714	-12.532	-2.9404	-12.458	0	0
3.7083	12.973	-3.0651	-12.527	0	0	0	0
3.5922	12.978	-3.1659	-12.515	0	0	0	0
3.4762	12.957	-3.2736	-12.496	0	0	0	0
3.3669	12.91	-3.3844	-12.472	0	0	0	0
3.2703	12.847	-3.4919	-12.44	0	0	0	0
3.1895	12.788	-3.59	-12.402	0	0	0	0
3.1229	12.75	-3.6742	-12.361	0	0	0	0
3.0648	12.742	-3.7421	-12.321	0	0	0	0
3.0093	12.764	-3.7932	-12.286	0	0	0	0
2.9524	12.807	-3.8294	-12.263	0	0	0	0
2.8921	12.857	-3.8541	-12.252	0	0	0	0
2.8272	12.901	-3.8717	-12.253	0	0	0	0
2.7572	12.932	-3.8869	-12.263	0	0	0	0
2.6817	12.952	-3.9043	-12.276	0	0	0	0
2.6006	12.963	-3.9272	-12.289	0	0	-3.8822	-12.26
2.5137	12.97	-3.9577	-12.296	0	0	0	0
2.4223	12.975	-3.9957	-12.295	0	0	0	0
2.3291	12.98	-4.0399	-12.286	0	0	0	0
2.2369	12.986	-4.0885	-12.267	0	0	0	0
2.1481	12.993	-4.141	-12.236	0	0	0	0
2.0658	13	-4.198	-12.195	0	0	0	0
1.9925	13.005	-4.2602	-12.146	0	0	0	0
1.928	13.005	-4.327	-12.095	0	0	0	0
1.8703	12.996	-4.3965	-12.046	0	0	0	0
1.8161	12.975	-4.465	-12.005	0	0	0	0
1.762	12.937	-4.5292	-11.975	0	0	0	0
1.7046	12.883	-4.5881	-11.958	0	0	0	0
1.6399	12.816	-4.6436	-11.955	0	0	0	0
1.5633	12.745	-4.6991	-11.965	0	0	0	0
1.4707	12.679	-4.7575	-11.99	0	0	0	0
1.3619	12.628	-4.8191	-12.025	0	0	0	0
1.2421	12.6	-4.8809	-12.069	0	0	0	0
1.1186	12.601	-4.9382	-12.115	0	0	0	0
0.99938	12.629	-4.9871	-12.159	0	0	0	0
0.89087	12.676	-5.0242	-12.194	0	0	0	0
0.7968	12.734	-5.0457	-12.221	0.76155	12.766	0	0
0.71661	12.795	-5.0469	-12.241	0	0	0	0
0.647	12.858	-5.0226	-12.256	0	0	0	0
0.58452	12.922	-4.9695	-12.269	0	0	0	0
0.52658	12.981	-4.8878	-12.28	0	0	0	0
0.47174	13.032	-4.7825	-12.287	0	0	0	0
0.41985	13.07	-4.6613	-12.291	0	0	0	0
0.37145	13.096	-4.5322	-12.298	0	0	0	0
0.32657	13.111	-4.401	-12.315	0	0	0	0
0.28463	13.117	-4.2723	-12.344	0	0	0	0
0.24544	13.115	-4.1501	-12.379	0	0	0	0
0.20931	13.105	-4.037	-12.413	0	0	0	0
0.17621	13.086	-3.9341	-12.438	0	0	0	0
0.14554	13.059	-3.8415	-12.449	0	0	0	0
0.11617	13.031	-3.7576	-12.444	0	0	0	0
0.086106	13.012	-3.679	-12.429	0	0	0	0
0.052775	13.012	-3.6005	-12.411	0	0	0.1093	12.805
0.014627	13.029	-3.5162	-12.398	0	0	0	0
-0.027931	13.055	-3.4215	-12.398	0	0	0	0
-0.072725	13.081	-3.3153	-12.412	0	0	0	0
-0.11601	13.103	-3.2001	-12.444	0	0	0	0
-0.15337	13.118	-3.0801	-12.492	0	0	0	0
-0.18153	13.128	-2.9592	-12.554	0	0	0	0
-0.19965	13.132	-2.8411	-12.625	0	0	0	0
-0.20914	13.134	-2.7296	-12.695	0	0	0	0
-0.21255	13.134	-2.6269	-12.759	0	0	0	0
-0.21238	13.133	-2.5338	-12.811	0	0	0	0
-0.21052	13.131	-2.4496	-12.852	0	0	0	0
-0.20821	13.13	-2.3719	-12.883	0	0	0	0
-0.20614	13.129	-2.2964	-12.907	0	0	0	0
-0.20461	13.129	-2.2159	-12.922	0	0	0	0
-0.20364	13.129	-2.1224	-12.929	0	0	0	0
-0.20314	13.128	-2.0096	-12.924	0	0	0	0
-0.20297	13.128	-1.8753	-12.91	0	0	0	0
-0.20297	13.128	-1.7221	-12.893	0	0	0	0
-0.20301	13.128	-1.5559	-12.882	0	0	0	0
-0.20296	13.128	-1.3839	-12.881	0	0	0	0
-0.20273	13.128	-1.2115	-12.89	0	0	0	0
-0.20224	13.128	-1.0416	-12.906	0	0	0	0
-0.20147	13.128	-0.87374	-12.922	0	0	0	0
-0.20048	13.129	-0.70531	-12.933	0	0	0	0
-0.19949	13.129	-0.53283	-12.94	0	0	0	0
-0.19892	13.13	-0.35426	-12.948	0	0	0	0
-0.19948	13.132	-0.16988	-12.963	0	0	0	0
-0.20216	13.134	0.018545	-12.988	0	0	0	0
-0.20816	13.137	0.20933	-13.022	0	0	0	0
-0.21866	13.139	0.4011	-13.058	0	0	0	0
-0.23425	13.139	0.59181	-13.092	0	0	0	0
-0.25411	13.135	0.77849	-13.117	0	0	0	0
-0.27549	13.124	0.95871	-13.13	0	0	0	0
-0.29498	13.103	1.1323	-13.137	0	0	0	0
-0.311	13.071	1.3016	-13.144	0	0	0	0
-0.32487	13.029	1.4689	-13.159	0	0	0	0
-0.33915	12.983	1.6349	-13.183	0	0	0	0
-0.35481	12.941	1.7992	-13.214	1.8041	-13.308	0	0
-0.37051	12.909	1.9619	-13.248	0	0	0	0
-0.3849	12.888	2.1231	-13.283	0	0	0	0
-0.39839	12.876	2.2808	-13.316	0	0	0	0
-0.41284	12.871	2.4302	-13.343	0	0	0	0
-0.43048	12.872	2.5668	-13.36	0	0	0	0
-0.45278	12.874	2.6887	-13.363	0	0	0	0
-0.47976	12.878	2.7971	-13.354	0	0	0	0
-0.50951	12.882	2.8945	-13.337	0	0	2.9265	-13.245
-0.53856	12.885	2.984	-13.321	0	0	0	0
-0.56332	12.887	3.068	-13.311	0	0	0	0
-0.58205	12.888	3.1489	-13.311	0	0	0	0
-0.5956	12.889	3.2289	-13.319	0	0	0	0
-0.60696	12.89	3.3097	-13.334	0	0	0	0
-0.62025	12.892	3.3914	-13.35	0	0	0	0
-0.63963	12.896	3.4724	-13.363	0	0	0	0
-0.66812	12.903	3.5495	-13.367	0	0	0	0
-0.7063	12.915	3.6206	-13.359	0	0	0	0
-0.75203	12.93	3.685	-13.343	0	0	0	0
-0.80247	12.947	3.7433	-13.323	0	0	0	0
-0.8566	12.962	3.7965	-13.305	0	0	0	0
-0.91558	12.968	3.8456	-13.294	0	0	0	0
-0.98097	12.964	3.8923	-13.291	0	0	0	0
-1.0533	12.953	3.9385	-13.291	0	0	0	0
-1.1318	12.943	3.9841	-13.29	0	0	0	0
-1.2155	12.94	4.0259	-13.284	0	0	0	0
-1.3028	12.942	4.0583	-13.274	0	0	0	0
-1.3905	12.946	4.0754	-13.261	0	0	0	0
-1.4733	12.948	4.0726	-13.247	0	0	0	0
-1.5475	12.945	4.0473	-13.234	0	0	0	0
-1.615	12.931	3.9999	-13.223	0	0	0	0
-1.6837	12.906	3.9328	-13.215	0	0	0	0
-1.7651	12.869	3.8512	-13.211	0	0	0	0
-1.8686	12.824	3.7612	-13.213	0	0	0	0
-1.9967	12.784	3.6686	-13.224	0	0	0	0
-2.1432	12.761	3.5766	-13.242	0	0	0	0
-2.2971	12.766	3.4861	-13.263	0	0	0	0
-2.4482	12.792	3.3961	-13.282	0	0	0	0
-2.5919	12.824	3.3052	-13.291	0	0	0	0
-2.7298	12.847	3.2137	-13.284	0	0	0	0
-2.8671	12.851	3.1231	-13.258	0	0	0	0
-3.0075	12.835	3.0358	-13.217	0	0	0	0
-3.1496	12.81	2.9529	-13.168	0	0	0	0
-3.2883	12.79	2.8742	-13.116	0	0	0	0
-3.4175	12.782	2.7986	-13.067	0	0	0	0
-3.5336	12.781	2.7241	-13.024	0	0	0	0
-3.6373	12.78	2.649	-12.987	0	0	0	0
-3.7324	12.771	2.5724	-12.956	-3.7589	12.793	0	0
-3.8242	12.753	2.4934	-12.932	0	0	0	0
-3.918	12.728	2.4119	-12.914	0	0	0	0
-4.0179	12.704	2.328	-12.903	0	0	2.3547	-12.928
-4.1238	12.69	2.2426	-12.899	0	0	0	0
-4.2313	12.695	2.1583	-12.906	0	0	0	0
-4.3341	12.718	2.0778	-12.924	0	0	0	0
-4.4279	12.754	2.0038	-12.955	0	0	0	0
-4.5124	12.794	1.9384	-12.993	0	0	0	0
-4.5895	12.833	1.8828	-13.032	0	0	0	0
-4.6603	12.872	1.8377	-13.063	0	0	0	0
-4.7243	12.914	1.8024	-13.083	0	0	0	0
-4.7811	12.965	1.7751	-13.09	0	0	0	0
-4.831	13.028	1.7525	-13.086	0	0	0	0
-4.8732	13.103	1.7299	-13.071	0	0	0	0
-4.9053	13.184	1.7021	-13.045	0	0	0	0
-4.9249	13.263	1.6628	-13.008	0	0	0	0
-4.9316	13.332	1.6056	-12.963	0	0	0	0
-4.9275	13.381	1.5252	-12.916	0	0	0	0
-4.9153	13.402	1.4198	-12.869	0	0	0	0
-4.8968	13.391	1.2931	-12.828	0	0	0	0
-4.8713	13.345	1.1527	-12.799	0	0	0	0
-4.837	13.268	1.0065	-12.787	0	0	0	0
-4.7922	13.167	0.8593	-12.798	0	0	0	0
-4.7366	13.057	0.71174	-12.829	0	0	0	0
-4.6704	12.95	0.56226	-12.877	0	0	0	0
-4.5948	12.855	0.40884	-12.938	0	0	0	0
-4.512	12.775	0.25111	-13.007	0	0	0	0
-4.4236	12.716	0.091949	-13.084	0	0	0	0
-4.3312	12.681	-0.063094	-13.169	0	0	0	0
-4.2356	12.676	-0.20895	-13.26	0	0	0	0
-4.1373	12.697	-0.34411	-13.35	0	0	0	0
-4.0381	12.735	-0.4714	-13.431	0	0	0	0
-3.9422	12.777	-0.59628	-13.493	-0.52791	-13.567	0	0
-3.8547	12.808	-0.72441	-13.535	0	0	0	0
-3.7778	12.82	-0.8601	-13.557	0	0	0	0
-3.7081	12.814	-1.0059	-13.563	0	0	0	0
-3.6383	12.792	-1.1624	-13.561	0	0	0	0
-3.5605	12.756	-1.3278	-13.557	0	0	0	0
-3.4688	12.714	-1.4997	-13.56	0	0	-1.4865	-13.548
-3.3605	12.678	-1.6754	-13.58	0	0	0	0
-3.2369	12.659	-1.8518	-13.627	0	0	0	0
-3.1033	12.667	-2.0254	-13.703	0	0	0	0
-2.9666	12.701	-2.1929	-13.8	0	0	0	0
-2.8301	12.751	-2.352	-13.905	0	0	0	0
-2.6937	12.806	-2.5013	-14.001	0	0	0	0
-2.5562	12.854	-2.6392	-14.083	0	0	0	0
-2.4182	12.888	-2.7643	-14.15	0	0	0	0
-2.282	12.901	-2.8765	-14.21	0	0	0	0
-2.1499	12.89	-2.9779	-14.267	0	0	0	0
-2.0245	12.859	-3.0716	-14.32	0	0	0	0
-1.9086	12.818	-3.1607	-14.366	0	0	0	0
-1.8038	12.783	-3.2471	-14.402	0	0	0	0
-1.7096	12.767	-3.3303	-14.43	0	0	0	0
-1.623	12.776	-3.4082	-14.451	0	0	0	0
-1.5398	12.805	-3.4783	-14.465	0	0	0	0
-1.4548	12.844	-3.5381	-14.471	0	0	0	0
-1.3638	12.879	-3.5858	-14.467	0	0	0	0
-1.2659	12.904	-3.6204	-14.456	0	0	0	0
-1.165	12.919	-3.6424	-14.44	0	0	0	0
-1.067	12.924	-3.654	-14.424	0	0	0	0
