## Supplementary material for "How to control unpredictable others in court-net sports": International match data: n2_5_4.txt

1.4814	12.777	-3.5696	-12.225	0	0	1.4749	12.726
1.4811	12.78	-3.5699	-12.225	0	0	0	0
1.4814	12.779	-3.5702	-12.225	0	0	0	0
1.4829	12.769	-3.5703	-12.225	0	0	0	0
1.486	12.744	-3.5702	-12.223	0	0	0	0
1.4916	12.7	-3.5693	-12.218	0	0	0	0
1.4999	12.632	-3.5674	-12.21	0	0	0	0
1.5104	12.543	-3.5641	-12.199	0	0	0	0
1.5216	12.442	-3.5593	-12.184	0	0	0	0
1.5313	12.345	-3.5534	-12.167	0	0	0	0
1.5379	12.263	-3.5473	-12.148	0	0	0	0
1.5404	12.202	-3.542	-12.129	0	0	0	0
1.5386	12.165	-3.5375	-12.11	0	0	0	0
1.533	12.155	-3.5332	-12.096	0	0	0	0
1.5243	12.174	-3.5291	-12.089	0	0	0	0
1.5143	12.217	-3.5269	-12.086	-3.5524	-12.078	0	0
1.5041	12.27	-3.5305	-12.084	0	0	0	0
1.4937	12.318	-3.545	-12.077	0	0	0	0
1.4815	12.347	-3.5741	-12.064	0	0	0	0
1.4648	12.352	-3.6187	-12.043	0	0	0	0
1.4417	12.339	-3.6765	-12.018	0	0	0	0
1.4124	12.319	-3.7432	-11.991	0	0	0	0
1.379	12.304	-3.8144	-11.965	0	0	0	0
1.3443	12.3	-3.8869	-11.941	0	0	0	0
1.3109	12.309	-3.9573	-11.919	0	0	0	0
1.2805	12.327	-4.0216	-11.898	0	0	0	0
1.2535	12.35	-4.0756	-11.881	0	0	0	0
1.2299	12.372	-4.1159	-11.872	0	0	0	0
1.2108	12.394	-4.1406	-11.872	0	0	0	0
1.1982	12.417	-4.1504	-11.881	0	0	0	0
1.1934	12.444	-4.1479	-11.893	0	0	0	0
1.1965	12.471	-4.1369	-11.9	0	0	0	0
1.2079	12.492	-4.1223	-11.896	0	0	0	0
1.2278	12.507	-4.1096	-11.879	0	0	0	0
1.2565	12.515	-4.1049	-11.849	0	0	-4.0155	-11.822
1.2926	12.517	-4.1129	-11.812	0	0	0	0
1.3341	12.516	-4.1358	-11.771	0	0	0	0
1.3794	12.513	-4.1738	-11.728	0	0	0	0
1.4269	12.508	-4.2256	-11.684	0	0	0	0
1.4738	12.503	-4.2886	-11.638	0	0	0	0
1.5159	12.497	-4.3579	-11.595	0	0	0	0
1.5501	12.491	-4.428	-11.562	0	0	0	0
1.5755	12.485	-4.4953	-11.543	0	0	0	0
1.5939	12.479	-4.5591	-11.536	0	0	0	0
1.6099	12.474	-4.6203	-11.539	0	0	0	0
1.6296	12.473	-4.6796	-11.546	0	0	0	0
1.6595	12.477	-4.7367	-11.551	0	0	0	0
1.7047	12.492	-4.7912	-11.552	0	0	0	0
1.7669	12.523	-4.8432	-11.549	0	0	0	0
1.8436	12.574	-4.8926	-11.542	0	0	0	0
1.9297	12.644	-4.9385	-11.534	0	0	0	0
2.0194	12.728	-4.9785	-11.526	0	0	0	0
2.1076	12.812	-5.0093	-11.522	0	0	0	0
2.1909	12.882	-5.0276	-11.524	0	0	0	0
2.2674	12.933	-5.0308	-11.529	0	0	0	0
2.3366	12.963	-5.0162	-11.539	0	0	0	0
2.3991	12.976	-4.9809	-11.553	0	0	0	0
2.4552	12.977	-4.9227	-11.572	0	0	0	0
2.5057	12.971	-4.842	-11.595	2.5117	12.907	0	0
2.5522	12.961	-4.7424	-11.624	0	0	0	0
2.5976	12.949	-4.6289	-11.658	0	0	0	0
2.6461	12.938	-4.5072	-11.697	0	0	0	0
2.7032	12.93	-4.3838	-11.74	0	0	0	0
2.7737	12.927	-4.2652	-11.787	0	0	0	0
2.8594	12.936	-4.1556	-11.835	0	0	0	0
2.9558	12.958	-4.0564	-11.884	0	0	0	0
3.0546	12.994	-3.9677	-11.932	0	0	0	0
3.1478	13.039	-3.8889	-11.976	0	0	0	0
3.2302	13.085	-3.8171	-12.014	0	0	0	0
3.2999	13.125	-3.7481	-12.044	0	0	0	0
3.3569	13.155	-3.6778	-12.068	0	0	0	0
3.4018	13.171	-3.6044	-12.086	0	0	0	0
3.436	13.176	-3.5278	-12.1	0	0	0	0
3.4616	13.167	-3.4489	-12.112	0	0	0	0
3.4817	13.146	-3.3686	-12.126	0	0	0	0
3.5002	13.112	-3.2873	-12.147	0	0	3.4546	13.106
3.52	13.067	-3.2055	-12.18	0	0	0	0
3.5431	13.014	-3.1233	-12.23	0	0	0	0
3.5705	12.961	-3.0411	-12.299	0	0	0	0
3.6026	12.91	-2.96	-12.385	0	0	0	0
3.6394	12.859	-2.8827	-12.484	0	0	0	0
3.6788	12.806	-2.8124	-12.588	0	0	0	0
3.7184	12.749	-2.7525	-12.686	0	0	0	0
3.7551	12.693	-2.7055	-12.769	0	0	0	0
3.7858	12.646	-2.6716	-12.827	0	0	0	0
3.8071	12.617	-2.6494	-12.859	0	0	0	0
3.8167	12.611	-2.637	-12.869	0	0	0	0
3.8148	12.634	-2.633	-12.861	0	0	0	0
3.804	12.689	-2.6372	-12.844	0	0	0	0
3.7881	12.779	-2.6493	-12.828	0	0	0	0
3.7698	12.897	-2.6689	-12.816	0	0	0	0
3.7496	13.031	-2.6943	-12.813	0	0	0	0
3.7265	13.163	-2.723	-12.817	0	0	0	0
3.6981	13.276	-2.7509	-12.826	0	0	0	0
3.661	13.358	-2.7743	-12.839	0	0	0	0
3.6114	13.408	-2.7911	-12.857	0	0	0	0
3.5466	13.432	-2.802	-12.879	-2.8577	-12.761	0	0
3.4657	13.437	-2.8112	-12.899	0	0	0	0
3.3699	13.431	-2.8245	-12.914	0	0	0	0
3.2644	13.421	-2.8477	-12.919	0	0	0	0
3.1558	13.415	-2.8835	-12.909	0	0	0	0
3.0499	13.421	-2.9311	-12.886	0	0	0	0
2.9508	13.444	-2.9864	-12.852	0	0	0	0
2.8612	13.476	-3.044	-12.81	0	0	0	0
2.7816	13.502	-3.0998	-12.763	0	0	0	0
2.7114	13.503	-3.1508	-12.712	0	0	0	0
2.6498	13.473	-3.1951	-12.658	0	0	0	0
2.596	13.418	-3.232	-12.604	0	0	0	0
2.5476	13.352	-3.261	-12.551	0	0	0	0
2.5001	13.289	-3.2819	-12.505	0	0	0	0
2.4489	13.239	-3.2949	-12.47	0	0	0	0
2.3916	13.208	-3.3012	-12.446	0	0	0	0
2.3292	13.2	-3.3025	-12.433	0	0	0	0
2.264	13.219	-3.3014	-12.425	0	0	0	0
2.1968	13.262	-3.3004	-12.417	0	0	-3.2899	-12.368
2.127	13.318	-3.3024	-12.406	0	0	0	0
2.0537	13.366	-3.3106	-12.387	0	0	0	0
1.9774	13.388	-3.328	-12.358	0	0	0	0
1.9	13.376	-3.3567	-12.32	0	0	0	0
1.8243	13.333	-3.3974	-12.277	0	0	0	0
1.7538	13.269	-3.4483	-12.236	0	0	0	0
1.6924	13.196	-3.5064	-12.202	0	0	0	0
1.6422	13.126	-3.5694	-12.177	0	0	0	0
1.6028	13.073	-3.6353	-12.158	0	0	0	0
1.5711	13.044	-3.7021	-12.143	0	0	0	0
1.5432	13.046	-3.7671	-12.128	0	0	0	0
1.5163	13.08	-3.8289	-12.111	0	0	0	0
1.4913	13.144	-3.8879	-12.09	0	0	0	0
1.4735	13.229	-3.9448	-12.066	0	0	0	0
1.4707	13.321	-3.9985	-12.043	0	0	0	0
1.4888	13.399	-4.0462	-12.023	0	0	0	0
1.5285	13.45	-4.0851	-12.008	0	0	0	0
1.5857	13.473	-4.1137	-11.999	0	0	0	0
1.6543	13.475	-4.1299	-11.994	0	0	0	0
1.729	13.467	-4.1304	-11.994	0	0	0	0
1.8054	13.462	-4.1107	-11.996	0	0	0	0
1.8809	13.465	-4.0666	-11.999	0	0	0	0
1.9547	13.471	-3.9961	-12.002	0	0	0	0
2.0287	13.476	-3.9018	-12.004	0	0	0	0
2.1055	13.476	-3.7913	-12.004	2.0776	13.465	0	0
2.1865	13.475	-3.6743	-12.006	0	0	0	0
2.2724	13.474	-3.5582	-12.016	0	0	0	0
2.3638	13.477	-3.4453	-12.04	0	0	0	0
2.4617	13.477	-3.3338	-12.08	0	0	0	0
2.5657	13.468	-3.2217	-12.137	0	0	0	0
2.673	13.443	-3.11	-12.203	0	0	0	0
2.7776	13.397	-3.0029	-12.27	0	0	0	0
2.8729	13.33	-2.9055	-12.328	0	0	0	0
2.9548	13.247	-2.8215	-12.372	0	0	0	0
3.0224	13.163	-2.7515	-12.4	0	0	0	0
3.0779	13.097	-2.6927	-12.415	0	0	0	0
3.1241	13.061	-2.6405	-12.42	0	0	0	0
3.1635	13.055	-2.5905	-12.42	0	0	0	0
3.198	13.069	-2.54	-12.418	0	0	0	0
3.2279	13.086	-2.4882	-12.418	0	0	0	0
3.2538	13.093	-2.4356	-12.423	0	0	3.2499	13.123
3.2763	13.081	-2.3823	-12.438	0	0	0	0
3.2963	13.052	-2.3276	-12.468	0	0	0	0
3.3151	13.011	-2.2704	-12.517	0	0	0	0
3.3348	12.969	-2.2097	-12.59	0	0	0	0
3.3576	12.934	-2.146	-12.684	0	0	0	0
3.3846	12.91	-2.0819	-12.793	0	0	0	0
3.4156	12.899	-2.0217	-12.901	0	0	0	0
3.4485	12.903	-1.9697	-12.993	0	0	0	0
3.4794	12.921	-1.9292	-13.059	0	0	0	0
3.5038	12.954	-1.9017	-13.097	0	0	0	0
3.5187	12.998	-1.887	-13.11	0	0	0	0
3.5232	13.047	-1.8843	-13.107	0	0	0	0
3.5179	13.092	-1.8932	-13.093	0	0	0	0
3.5045	13.127	-1.9139	-13.071	0	0	0	0
3.4857	13.15	-1.9458	-13.043	0	0	0	0
3.4632	13.163	-1.9874	-13.011	0	0	0	0
3.4369	13.168	-2.0355	-12.977	0	0	0	0
3.4041	13.169	-2.0849	-12.946	0	0	0	0
3.3603	13.169	-2.1295	-12.922	0	0	0	0
3.301	13.171	-2.1651	-12.905	-2.2002	-12.838	0	0
3.2237	13.179	-2.1903	-12.896	0	0	0	0
3.13	13.196	-2.2065	-12.892	0	0	0	0
3.0254	13.225	-2.2163	-12.887	0	0	0	0
2.9167	13.265	-2.2227	-12.882	0	0	0	0
2.8084	13.316	-2.229	-12.875	0	0	0	0
2.702	13.371	-2.2377	-12.865	0	0	0	0
2.5986	13.422	-2.2507	-12.85	0	0	0	0
2.4995	13.461	-2.2682	-12.83	0	0	0	0
2.4067	13.488	-2.2878	-12.807	0	0	0	0
2.3219	13.501	-2.306	-12.786	0	0	0	0
2.246	13.503	-2.3201	-12.768	0	0	0	0
2.1784	13.497	-2.329	-12.752	0	0	0	0
2.1184	13.487	-2.3329	-12.734	0	0	0	0
2.0652	13.475	-2.3324	-12.711	0	0	0	0
2.0186	13.47	-2.3283	-12.678	0	0	0	0
1.9782	13.473	-2.3216	-12.635	0	0	0	0
1.9429	13.485	-2.3127	-12.586	0	0	0	0
1.9103	13.503	-2.3024	-12.536	0	0	-2.3288	-12.466
1.8779	13.527	-2.292	-12.491	0	0	0	0
1.8437	13.56	-2.2839	-12.453	0	0	0	0
1.8077	13.603	-2.2797	-12.422	0	0	0	0
1.7714	13.654	-2.2792	-12.4	0	0	0	0
1.7362	13.708	-2.2811	-12.385	0	0	0	0
1.7032	13.758	-2.2839	-12.376	0	0	0	0
1.6736	13.796	-2.2863	-12.372	0	0	0	0
1.6487	13.821	-2.287	-12.372	0	0	0	0
1.6293	13.831	-2.2841	-12.375	0	0	0	0
1.6148	13.827	-2.276	-12.381	0	0	0	0
1.6029	13.807	-2.2607	-12.391	0	0	0	0
1.5905	13.77	-2.2375	-12.405	0	0	0	0
1.5744	13.717	-2.2068	-12.423	0	0	0	0
1.5523	13.654	-2.1704	-12.446	0	0	0	0
1.5242	13.592	-2.1302	-12.474	0	0	0	0
1.4921	13.543	-2.0868	-12.507	0	0	0	0
1.4594	13.506	-2.0394	-12.548	0	0	0	0
1.4294	13.472	-1.9867	-12.595	0	0	0	0
1.4039	13.428	-1.9281	-12.647	0	0	0	0
1.3834	13.365	-1.8647	-12.701	0	0	0	0
1.368	13.28	-1.7982	-12.754	0	0	0	0
1.3567	13.171	-1.7313	-12.807	0	0	0	0
1.3474	13.041	-1.6671	-12.861	0	0	0	0
1.3374	12.898	-1.6086	-12.918	0	0	0	0
1.3241	12.76	-1.5569	-12.977	0	0	0	0
1.3049	12.639	-1.5112	-13.039	0	0	0	0
1.2772	12.536	-1.4696	-13.1	0	0	0	0
1.2388	12.442	-1.4296	-13.16	0	0	0	0
1.1891	12.349	-1.3888	-13.22	0	0	0	0
1.1286	12.249	-1.3446	-13.278	0	0	0	0
1.0587	12.144	-1.2948	-13.334	0	0	0	0
0.98026	12.042	-1.2384	-13.386	0	0	0	0
0.89456	11.955	-1.1753	-13.433	0	0	0	0
0.8049	11.891	-1.1068	-13.474	0	0	0	0
0.716	11.853	-1.0344	-13.513	0	0	0	0
0.63104	11.832	-0.95952	-13.549	0	0	0	0
0.55032	11.817	-0.88377	-13.583	0	0	0	0
0.47178	11.793	-0.80939	-13.612	0	0	0	0
0.39178	11.748	-0.73897	-13.636	0	0	0	0
0.30613	11.68	-0.67502	-13.653	0	0	0	0
0.21177	11.597	-0.61954	-13.665	0	0	0	0
0.1085	11.511	-0.57351	-13.674	0	0	0	0
-0.000713	11.43	-0.53685	-13.681	0	0	0	0
-0.11085	11.357	-0.50876	-13.689	0	0	0	0
-0.21653	11.289	-0.48798	-13.7	-0.22849	11.324	0	0
-0.31317	11.219	-0.47258	-13.712	0	0	0	0
-0.39765	11.146	-0.45993	-13.723	0	0	0	0
-0.46885	11.073	-0.44729	-13.73	0	0	0	0
-0.52782	11.008	-0.43245	-13.73	0	0	0	0
-0.57759	10.953	-0.41384	-13.721	0	0	0	0
-0.62283	10.912	-0.39038	-13.703	0	0	0	0
-0.66905	10.879	-0.36169	-13.677	0	0	0	0
-0.72138	10.851	-0.32846	-13.648	0	0	0	0
-0.78359	10.821	-0.29195	-13.623	0	0	-0.70899	10.867
-0.8568	10.79	-0.25342	-13.607	0	0	0	0
-0.93797	10.76	-0.21414	-13.605	0	0	0	0
-1.0212	10.733	-0.17585	-13.616	0	0	0	0
-1.1014	10.701	-0.14078	-13.637	0	0	0	0
-1.176	10.66	-0.11128	-13.664	0	0	0	0
-1.244	10.608	-0.089261	-13.691	0	0	0	0
-1.3051	10.557	-0.075354	-13.715	0	0	0	0
-1.36	10.515	-0.068412	-13.736	0	0	0	0
-1.4097	10.486	-0.065615	-13.751	0	0	0	0
-1.4554	10.47	-0.06257	-13.759	0	0	0	0
-1.498	10.464	-0.053431	-13.757	0	0	0	0
-1.5382	10.464	-0.031533	-13.743	0	0	0	0
-1.5769	10.467	0.009201	-13.716	0	0	0	0
-1.6152	10.473	0.072342	-13.677	0	0	0	0
-1.6528	10.478	0.15739	-13.627	0	0	0	0
-1.6885	10.482	0.25943	-13.571	0	0	0	0
-1.7221	10.485	0.37061	-13.51	0	0	0	0
-1.754	10.487	0.48336	-13.441	0	0	0	0
-1.7836	10.487	0.5938	-13.36	0	0	0	0
-1.8078	10.485	0.70289	-13.268	0	0	0	0
-1.8215	10.481	0.81477	-13.168	0	0	0	0
-1.8209	10.475	0.93352	-13.065	0	0	0	0
-1.8047	10.471	1.0604	-12.961	0	0	0	0
-1.7751	10.472	1.1929	-12.862	0	0	0	0
-1.7364	10.482	1.3265	-12.772	0	0	0	0
-1.6928	10.507	1.4572	-12.693	0	0	0	0
-1.6464	10.554	1.5837	-12.622	0	0	0	0
-1.5989	10.624	1.708	-12.554	0	0	0	0
-1.5522	10.71	1.8347	-12.483	0	0	0	0
-1.5087	10.8	1.9681	-12.404	0	0	0	0
-1.4695	10.88	2.1103	-12.314	0	0	0	0
-1.4349	10.948	2.2592	-12.214	0	0	0	0
-1.4035	11.006	2.4096	-12.106	0	0	0	0
-1.3736	11.056	2.5558	-11.997	0	0	0	0
-1.3431	11.099	2.6941	-11.892	0	0	0	0
-1.3108	11.128	2.8238	-11.796	0	0	0	0
-1.2771	11.142	2.9477	-11.709	0	0	0	0
-1.2429	11.141	3.0714	-11.629	0	0	0	0
-1.2085	11.127	3.2005	-11.55	0	0	0	0
-1.1736	11.107	3.3373	-11.466	0	0	0	0
-1.1382	11.091	3.4809	-11.375	0	0	0	0
-1.1036	11.091	3.6276	-11.282	3.5858	-11.163	0	0
-1.0719	11.121	3.7716	-11.193	0	0	0	0
-1.0441	11.186	3.9067	-11.114	0	0	0	0
-1.0207	11.288	4.0289	-11.044	0	0	0	0
-1.0023	11.426	4.1373	-10.979	0	0	0	0
-0.98886	11.591	4.2338	-10.915	0	0	0	0
-0.97981	11.771	4.32	-10.85	0	0	0	0
-0.97516	11.948	4.3969	-10.787	0	0	0	0
-0.97529	12.107	4.4647	-10.728	0	0	0	0
-0.97955	12.237	4.5231	-10.678	0	0	4.5582	-10.513
-0.98583	12.33	4.5729	-10.64	0	0	0	0
-0.99174	12.385	4.6165	-10.612	0	0	0	0
-0.99565	12.408	4.6572	-10.586	0	0	0	0
-0.99662	12.405	4.6974	-10.553	0	0	0	0
-0.9942	12.384	4.7367	-10.509	0	0	0	0
-0.98828	12.354	4.7728	-10.456	0	0	0	0
-0.97936	12.324	4.8025	-10.396	0	0	0	0
-0.96876	12.306	4.8241	-10.334	0	0	0	0
-0.95816	12.31	4.8384	-10.273	0	0	0	0
-0.94876	12.337	4.847	-10.219	0	0	0	0
-0.94154	12.37	4.8519	-10.178	0	0	0	0
-0.93923	12.391	4.8553	-10.151	0	0	0	0
-0.94689	12.384	4.8591	-10.137	0	0	0	0
-0.96989	12.344	4.8649	-10.132	0	0	0	0
-1.0115	12.273	4.8732	-10.13	0	0	0	0
-1.0722	12.177	4.8834	-10.122	0	0	0	0
-1.1504	12.07	4.8949	-10.103	0	0	0	0
-1.2431	11.966	4.9067	-10.072	0	0	0	0
-1.3463	11.88	4.9169	-10.032	0	0	0	0
-1.4548	11.825	4.9226	-9.9945	0	0	0	0
-1.5628	11.799	4.92	-9.9674	0	0	0	0
-1.6656	11.793	4.9054	-9.9573	0	0	0	0
-1.7608	11.794	4.8754	-9.966	0	0	0	0
-1.8484	11.791	4.8278	-9.9918	0	0	0	0
-1.931	11.788	4.7625	-10.03	0	0	0	0
-2.0125	11.79	4.6822	-10.075	0	0	0	0
-2.0974	11.804	4.5923	-10.119	0	0	0	0
-2.1899	11.833	4.4973	-10.159	0	0	0	0
-2.2941	11.871	4.4	-10.195	0	0	0	0
-2.4133	11.91	4.3019	-10.226	0	0	0	0
-2.5486	11.945	4.2041	-10.254	0	0	0	0
-2.6988	11.976	4.1072	-10.278	0	0	0	0
-2.8607	12.004	4.0109	-10.301	0	0	0	0
-3.0302	12.036	3.9146	-10.324	0	0	0	0
-3.2021	12.076	3.8183	-10.352	0	0	0	0
-3.3703	12.122	3.7223	-10.387	0	0	0	0
-3.5301	12.163	3.6278	-10.431	0	0	0	0
-3.6798	12.185	3.5358	-10.486	0	0	0	0
-3.8199	12.176	3.4461	-10.551	0	0	0	0
-3.9509	12.137	3.3575	-10.623	0	0	0	0
-4.0734	12.072	3.2695	-10.702	0	0	0	0
-4.1886	11.996	3.1833	-10.787	0	0	0	0
-4.2998	11.927	3.1013	-10.878	0	0	0	0
-4.4113	11.881	3.0251	-10.976	-2.493	6.9632	0	0
-4.526	11.873	2.956	-11.077	0	0	0	0
-4.6437	11.912	2.8947	-11.179	0	0	0	0
-4.7621	11.999	2.84	-11.279	0	0	0	0
-4.8783	12.125	2.7887	-11.374	0	0	0	0
-4.9886	12.267	2.7363	-11.463	0	0	-2.8745	7.2639
-5.0884	12.397	2.6791	-11.546	0	0	0	0
-5.1746	12.492	2.6157	-11.624	0	0	0	0
-5.2477	12.539	2.5469	-11.702	0	0	0	0
-5.3113	12.543	2.4747	-11.783	0	0	0	0
-5.3707	12.511	2.4005	-11.873	0	0	0	0
-5.43	12.452	2.3263	-11.972	0	0	0	0
-5.4902	12.365	2.2553	-12.075	0	0	0	0
-5.5499	12.253	2.1903	-12.172	0	0	0	0
-5.606	12.123	2.133	-12.255	0	0	0	0
-5.6553	11.992	2.083	-12.319	0	0	0	0
-5.6954	11.888	2.0382	-12.359	0	0	0	0
-5.7263	11.827	1.9953	-12.379	0	0	0	0
-5.7504	11.819	1.9495	-12.383	0	0	0	0
-5.7707	11.857	1.8947	-12.382	0	0	0	0
-5.7886	11.927	1.8236	-12.387	0	0	0	0
-5.8033	12.008	1.7305	-12.407	0	0	0	0
-5.812	12.081	1.6144	-12.445	0	0	0	0
-5.8109	12.134	1.4796	-12.501	0	0	0	0
-5.7955	12.165	1.3331	-12.567	0	0	0	0
-5.7633	12.178	1.1808	-12.637	0	0	0	0
-5.7155	12.181	1.0264	-12.708	0	0	0	0
-5.6543	12.183	0.87174	-12.778	0	0	0	0
-5.5822	12.195	0.71705	-12.85	0	0	0	0
-5.5016	12.226	0.56162	-12.926	0	0	0	0
-5.4163	12.275	0.40377	-13.014	0	0	0	0
-5.3288	12.328	0.2417	-13.117	0	0	0	0
-5.2403	12.367	0.07499	-13.237	0	0	0	0
-5.1511	12.379	-0.094463	-13.375	0	0	0	0
-5.0601	12.355	-0.26291	-13.521	0	0	0	0
-4.9643	12.29	-0.42639	-13.666	0	0	0	0
-4.8598	12.184	-0.58263	-13.805	0	0	0	0
-4.7454	12.048	-0.73215	-13.934	0	0	0	0
-4.624	11.899	-0.87775	-14.055	-0.14454	-2.4942	0	0
-4.5012	11.758	-1.0221	-14.167	0	0	0	0
-4.3826	11.637	-1.166	-14.273	0	0	0	0
-4.2724	11.539	-1.3089	-14.374	0	0	0	0
-4.1726	11.466	-1.4497	-14.472	0	0	0	0
-4.082	11.42	-1.5869	-14.571	0	0	-0.27627	-2.5958
-3.9967	11.409	-1.7187	-14.672	0	0	0	0
-3.9107	11.441	-1.8426	-14.775	0	0	0	0
-3.8175	11.516	-1.9569	-14.879	0	0	0	0
-3.7129	11.628	-2.0624	-14.978	0	0	0	0
-3.5971	11.762	-2.1619	-15.064	0	0	0	0
-3.4741	11.898	-2.259	-15.136	0	0	0	0
-3.3492	12.018	-2.3557	-15.193	0	0	0	0
-3.2259	12.102	-2.4515	-15.241	0	0	0	0
-3.1053	12.14	-2.5443	-15.282	0	0	0	0
-2.988	12.128	-2.6323	-15.32	0	0	0	0
-2.8753	12.067	-2.7146	-15.354	0	0	0	0
-2.7687	11.972	-2.7908	-15.384	0	0	0	0
-2.669	11.868	-2.8612	-15.412	0	0	0	0
-2.5772	11.779	-2.9261	-15.437	0	0	0	0
-2.4948	11.724	-2.9863	-15.459	0	0	0	0
-2.4245	11.704	-3.0411	-15.477	0	0	0	0
