## Supplementary material for "How to control unpredictable others in court-net sports": International match data: n2_6_1.txt

1.2809	12.576	-3.7538	-12.402	0	0	1.2833	12.549
1.2805	12.574	-3.7902	-12.378	0	0	0	0
1.2775	12.587	-3.8263	-12.37	0	0	0	0
1.2716	12.613	-3.8604	-12.379	0	0	0	0
1.2631	12.647	-3.8914	-12.403	0	0	0	0
1.2534	12.681	-3.9184	-12.436	0	0	0	0
1.2443	12.705	-3.9407	-12.47	0	0	0	0
1.2384	12.712	-3.9576	-12.5	0	0	0	0
1.2378	12.697	-3.9678	-12.525	0	0	0	0
1.2436	12.655	-3.9696	-12.541	0	0	0	0
1.255	12.589	-3.9615	-12.551	0	0	0	0
1.2695	12.51	-3.943	-12.553	0	0	0	0
1.2839	12.432	-3.9154	-12.549	0	0	0	0
1.2961	12.367	-3.8817	-12.541	0	0	0	0
1.3059	12.318	-3.846	-12.531	0	0	0	0
1.3149	12.28	-3.8127	-12.519	0	0	0	0
1.3253	12.247	-3.7858	-12.507	-0.66815	-2.2293	0	0
1.3393	12.212	-3.7683	-12.495	0	0	0	0
1.3581	12.172	-3.7615	-12.487	0	0	0	0
1.3812	12.13	-3.7645	-12.482	0	0	0	0
1.407	12.091	-3.7747	-12.48	0	0	0	0
1.434	12.058	-3.7883	-12.478	0	0	0	0
1.4604	12.033	-3.8012	-12.477	0	0	0	0
1.4838	12.011	-3.8105	-12.476	0	0	0	0
1.5012	11.991	-3.8144	-12.474	0	0	0	0
1.5107	11.969	-3.8121	-12.47	0	0	0	0
1.512	11.946	-3.804	-12.463	0	0	-1.6049	-3.6891
1.5056	11.927	-3.7907	-12.452	0	0	0	0
1.4925	11.921	-3.7735	-12.433	0	0	0	0
1.4743	11.938	-3.7543	-12.404	0	0	0	0
1.4543	11.982	-3.734	-12.365	0	0	0	0
1.436	12.053	-3.7124	-12.322	0	0	0	0
1.4221	12.144	-3.6883	-12.286	0	0	0	0
1.413	12.247	-3.6615	-12.263	0	0	0	0
1.4074	12.353	-3.633	-12.257	0	0	0	0
1.4034	12.446	-3.6042	-12.265	0	0	0	0
1.3997	12.517	-3.5763	-12.286	0	0	0	0
1.396	12.558	-3.5503	-12.315	0	0	0	0
1.3928	12.576	-3.5266	-12.35	0	0	0	0
1.3906	12.578	-3.5048	-12.387	0	0	0	0
1.3895	12.572	-3.4833	-12.423	0	0	0	0
1.389	12.565	-3.4594	-12.455	0	0	0	0
1.3884	12.559	-3.4277	-12.482	0	0	0	0
1.3867	12.555	-3.3817	-12.509	0	0	0	0
1.3826	12.552	-3.3161	-12.537	0	0	0	0
1.3749	12.55	-3.2284	-12.568	0	0	0	0
1.3626	12.545	-3.1204	-12.6	0	0	0	0
1.346	12.534	-2.9967	-12.634	0	0	0	0
1.3265	12.515	-2.8634	-12.67	0	0	0	0
1.3064	12.485	-2.7266	-12.712	0	0	0	0
1.287	12.445	-2.5905	-12.76	0	0	0	0
1.2682	12.399	-2.4578	-12.813	0	0	0	0
1.2486	12.355	-2.3306	-12.866	0	0	0	0
1.2262	12.317	-2.211	-12.916	0	0	0	0
1.1989	12.287	-2.1006	-12.96	0	0	0	0
1.1661	12.265	-1.9985	-12.996	0	0	0	0
1.1288	12.249	-1.9011	-13.022	0	0	0	0
1.0885	12.234	-1.8041	-13.036	0.29831	2.4816	0	0
1.047	12.215	-1.7042	-13.04	0	0	0	0
1.0064	12.185	-1.6001	-13.035	0	0	0	0
0.96884	12.142	-1.4923	-13.028	0	0	0	0
0.93565	12.091	-1.3834	-13.023	0	0	0	0
0.907	12.036	-1.2768	-13.027	0	0	0	0
0.88271	11.98	-1.1761	-13.046	0	0	0	0
0.86301	11.928	-1.0842	-13.078	0	0	0	0
0.84844	11.883	-1.0035	-13.116	0	0	0	0
0.83925	11.85	-0.93647	-13.155	0	0	0	0
0.8352	11.825	-0.88498	-13.189	0	0	0	0
0.83593	11.806	-0.84901	-13.215	0	0	0	0
0.84136	11.786	-0.82592	-13.233	0	0	0	0
0.85157	11.762	-0.81121	-13.247	0	0	0	0
0.86641	11.733	-0.7998	-13.258	0	0	0	0
0.88501	11.703	-0.78696	-13.27	0	0	0	0
0.90597	11.675	-0.76937	-13.289	0	0	0.9146	11.558
0.92794	11.649	-0.74619	-13.316	0	0	0	0
0.94962	11.622	-0.71949	-13.352	0	0	0	0
0.96977	11.595	-0.69322	-13.393	0	0	0	0
0.98751	11.566	-0.6711	-13.437	0	0	0	0
1.0021	11.533	-0.65523	-13.481	0	0	0	0
1.0121	11.495	-0.64577	-13.52	0	0	0	0
1.0158	11.45	-0.64084	-13.552	0	0	0	0
1.0123	11.404	-0.63664	-13.574	0	0	0	0
1.0023	11.364	-0.62767	-13.583	0	0	0	0
0.9873	11.336	-0.60721	-13.583	0	0	0	0
0.96844	11.323	-0.56839	-13.575	0	0	0	0
0.94615	11.324	-0.50535	-13.565	0	0	0	0
0.92096	11.34	-0.41468	-13.557	0	0	0	0
0.89321	11.37	-0.29715	-13.552	0	0	0	0
0.86209	11.411	-0.15857	-13.555	0	0	0	0
0.82572	11.456	-0.0081	-13.57	0	0	0	0
0.78224	11.5	0.14491	-13.598	0	0	0	0
0.73041	11.538	0.29354	-13.641	0	0	0	0
0.6703	11.573	0.43487	-13.694	0	0	0	0
0.60443	11.609	0.57009	-13.751	0	0	0	0
0.53745	11.652	0.70269	-13.81	0	0	0	0
0.4741	11.707	0.83516	-13.872	0	0	0	0
0.41774	11.772	0.967	-13.935	0	0	0	0
0.37002	11.847	1.0952	-13.997	0	0	0	0
0.33129	11.928	1.2158	-14.057	0	0	0	0
0.30159	12.013	1.3253	-14.11	1.3961	-14.206	0	0
0.28106	12.1	1.4226	-14.153	0	0	0	0
0.26869	12.184	1.5103	-14.186	0	0	0	0
0.26162	12.258	1.5922	-14.21	0	0	0	0
0.25593	12.319	1.671	-14.227	0	0	0	0
0.24769	12.373	1.7474	-14.235	0	0	0	0
0.23374	12.426	1.8211	-14.236	0	0	0	0
0.21247	12.488	1.8904	-14.228	0	0	0	0
0.18441	12.561	1.9538	-14.211	0	0	0	0
0.1517	12.646	2.0108	-14.185	0	0	0	0
0.1164	12.743	2.0631	-14.15	0	0	0	0
0.079762	12.848	2.1128	-14.107	0	0	0	0
0.0427	12.95	2.1611	-14.059	0	0	2.1491	-14.095
0.005964	13.037	2.2068	-14.009	0	0	0	0
-0.029918	13.099	2.2475	-13.964	0	0	0	0
-0.063965	13.134	2.2807	-13.929	0	0	0	0
-0.094367	13.148	2.3062	-13.908	0	0	0	0
-0.1191	13.149	2.3257	-13.902	0	0	0	0
-0.13662	13.147	2.3416	-13.908	0	0	0	0
-0.14664	13.148	2.3559	-13.922	0	0	0	0
-0.15072	13.153	2.3688	-13.938	0	0	0	0
-0.15198	13.159	2.3798	-13.951	0	0	0	0
-0.1544	13.165	2.3875	-13.958	0	0	0	0
-0.16243	13.169	2.3913	-13.96	0	0	0	0
-0.18062	13.172	2.3904	-13.957	0	0	0	0
-0.2128	13.174	2.3833	-13.951	0	0	0	0
-0.26122	13.176	2.3667	-13.944	0	0	0	0
-0.32674	13.178	2.3365	-13.937	0	0	0	0
-0.40997	13.183	2.2895	-13.934	0	0	0	0
-0.51113	13.193	2.2245	-13.935	0	0	0	0
-0.62894	13.21	2.1429	-13.939	0	0	0	0
-0.75986	13.237	2.0483	-13.942	0	0	0	0
-0.89818	13.275	1.9463	-13.941	0	0	0	0
-1.0376	13.32	1.843	-13.933	0	0	0	0
-1.1731	13.361	1.7427	-13.917	0	0	0	0
-1.3015	13.391	1.647	-13.894	0	0	0	0
-1.421	13.414	1.5548	-13.87	0	0	0	0
-1.5322	13.435	1.4645	-13.847	0	0	0	0
-1.6369	13.456	1.3756	-13.828	0	0	0	0
-1.7379	13.477	1.2885	-13.811	-1.7213	13.505	0	0
-1.8389	13.495	1.2045	-13.793	0	0	0	0
-1.9419	13.513	1.1252	-13.775	0	0	0	0
-2.0451	13.533	1.0523	-13.757	0	0	0	0
-2.1437	13.555	0.98761	-13.741	0	0	0	0
-2.2323	13.575	0.93329	-13.728	0	0	0	0
-2.3058	13.59	0.89109	-13.719	0	0	0	0
-2.3601	13.602	0.86131	-13.715	0	0	0	0
-2.3928	13.609	0.84185	-13.717	0	0	0	0
-2.4043	13.613	0.82885	-13.721	0	0	0	0
-2.3996	13.615	0.81843	-13.725	0	0	0	0
-2.3869	13.615	0.80804	-13.726	0	0	0	0
-2.3741	13.612	0.79637	-13.721	0	0	0	0
-2.367	13.606	0.78255	-13.709	0	0	0	0
-2.3695	13.593	0.76614	-13.693	0	0	0	0
-2.3836	13.571	0.74766	-13.673	0	0	0	0
-2.4097	13.54	0.7286	-13.655	0	0	-2.4165	13.555
-2.4472	13.5	0.71069	-13.64	0	0	0	0
-2.4938	13.457	0.69515	-13.629	0	0	0	0
-2.5458	13.419	0.68236	-13.621	0	0	0	0
-2.5988	13.391	0.67203	-13.615	0	0	0	0
-2.6489	13.373	0.66393	-13.607	0	0	0	0
-2.6933	13.362	0.65797	-13.597	0	0	0	0
-2.7295	13.356	0.65354	-13.584	0	0	0	0
-2.7567	13.349	0.64892	-13.569	0	0	0	0
-2.776	13.339	0.641	-13.555	0	0	0	0
-2.79	13.323	0.62567	-13.548	0	0	0	0
-2.8021	13.303	0.59854	-13.551	0	0	0	0
-2.815	13.283	0.55539	-13.563	0	0	0	0
-2.8303	13.27	0.49285	-13.584	0	0	0	0
-2.8472	13.274	0.40978	-13.614	0	0	0	0
-2.863	13.295	0.3085	-13.654	0	0	0	0
-2.8735	13.324	0.19465	-13.705	0	0	0	0
-2.8737	13.35	0.076086	-13.766	0	0	0	0
-2.8593	13.367	-0.038638	-13.834	0	0	0	0
-2.8278	13.375	-0.14228	-13.904	0	0	0	0
-2.7785	13.375	-0.23026	-13.968	0	0	0	0
-2.7127	13.371	-0.30066	-14.021	0	0	0	0
-2.6341	13.364	-0.35374	-14.055	0	0	0	0
-2.5478	13.356	-0.39125	-14.07	-0.40716	-14.168	0	0
-2.46	13.348	-0.41591	-14.068	0	0	0	0
-2.3749	13.34	-0.4311	-14.056	0	0	0	0
-2.2922	13.334	-0.44035	-14.043	0	0	0	0
-2.2088	13.328	-0.44662	-14.032	0	0	0	0
-2.1216	13.321	-0.45184	-14.027	0	0	0	0
-2.0291	13.314	-0.45707	-14.027	0	0	0	0
-1.933	13.306	-0.46288	-14.033	0	0	0	0
-1.8366	13.295	-0.46932	-14.044	0	0	0	0
-1.7415	13.282	-0.47574	-14.054	0	0	0	0
-1.6471	13.266	-0.48113	-14.058	0	0	0	0
-1.5524	13.248	-0.48485	-14.054	0	0	0	0
-1.4572	13.229	-0.48694	-14.04	0	0	0	0
-1.3619	13.213	-0.48782	-14.021	0	0	0	0
-1.2677	13.209	-0.48772	-14.002	0	0	0	0
-1.1781	13.226	-0.48654	-13.987	0	0	0	0
-1.0968	13.271	-0.48397	-13.98	0	0	0	0
-1.0254	13.345	-0.4796	-13.981	0	0	0	0
-0.96152	13.44	-0.47284	-13.989	0	0	0	0
-0.90107	13.54	-0.46272	-14.001	0	0	0	0
-0.83927	13.624	-0.44808	-14.017	0	0	-0.46415	-13.947
-0.77273	13.679	-0.4283	-14.036	0	0	0	0
-0.70094	13.699	-0.40419	-14.054	0	0	0	0
-0.626	13.685	-0.37804	-14.07	0	0	0	0
-0.55064	13.644	-0.35299	-14.082	0	0	0	0
-0.4771	13.587	-0.33219	-14.091	0	0	0	0
-0.40738	13.526	-0.31767	-14.097	0	0	0	0
-0.34373	13.471	-0.30909	-14.1	0	0	0	0
-0.28916	13.426	-0.30377	-14.097	0	0	0	0
-0.24667	13.395	-0.29793	-14.086	0	0	0	0
-0.21724	13.379	-0.28784	-14.066	0	0	0	0
-0.19879	13.379	-0.27053	-14.039	0	0	0	0
-0.18653	13.394	-0.24469	-14.011	0	0	0	0
-0.17338	13.418	-0.21154	-13.988	0	0	0	0
-0.15068	13.451	-0.17466	-13.972	0	0	0	0
-0.10941	13.491	-0.13887	-13.961	0	0	0	0
-0.042268	13.538	-0.10918	-13.95	0	0	0	0
0.05371	13.585	-0.089596	-13.935	0	0	0	0
0.17634	13.627	-0.081627	-13.917	0	0	0	0
0.31972	13.659	-0.084076	-13.9	0	0	0	0
0.47615	13.681	-0.09447	-13.886	0	0	0	0
0.63785	13.692	-0.1104	-13.877	0	0	0	0
0.79893	13.691	-0.12999	-13.869	0	0	0	0
0.95717	13.676	-0.15196	-13.86	0	0	0	0
1.1134	13.644	-0.17538	-13.843	0	0	0	0
1.2684	13.597	-0.19893	-13.815	0	0	0	0
1.4214	13.542	-0.22064	-13.773	0	0	0	0
1.5698	13.486	-0.23866	-13.72	1.5669	13.543	0	0
1.7113	13.441	-0.25229	-13.664	0	0	0	0
1.8448	13.416	-0.26231	-13.613	0	0	0	0
1.9703	13.418	-0.27065	-13.574	0	0	0	0
2.0876	13.442	-0.27992	-13.55	0	0	0	0
2.1963	13.474	-0.29283	-13.541	0	0	0	0
2.2967	13.5	-0.31162	-13.54	0	0	0	0
2.3897	13.512	-0.33784	-13.543	0	0	0	0
2.4746	13.506	-0.37235	-13.544	0	0	0	0
2.5502	13.484	-0.41518	-13.54	0	0	0	0
2.6154	13.446	-0.46544	-13.527	0	0	0	0
2.6703	13.397	-0.52239	-13.504	0	0	0	0
2.7148	13.343	-0.5867	-13.47	0	0	0	0
2.7499	13.292	-0.65992	-13.422	0	0	0	0
2.779	13.251	-0.74295	-13.361	0	0	0	0
2.8073	13.221	-0.83536	-13.294	0	0	0	0
2.8396	13.199	-0.93549	-13.226	0	0	0	0
2.8795	13.184	-1.0404	-13.164	0	0	2.8373	13.173
2.9281	13.176	-1.1455	-13.109	0	0	0	0
2.9846	13.175	-1.2449	-13.063	0	0	0	0
3.0486	13.186	-1.3337	-13.029	0	0	0	0
3.1206	13.214	-1.4101	-13.005	0	0	0	0
3.2009	13.258	-1.4739	-12.989	0	0	0	0
3.2877	13.311	-1.5251	-12.978	0	0	0	0
3.3785	13.36	-1.5636	-12.971	0	0	0	0
3.4713	13.395	-1.5913	-12.968	0	0	0	0
3.5636	13.413	-1.6134	-12.967	0	0	0	0
3.6515	13.415	-1.6373	-12.966	0	0	0	0
3.7318	13.403	-1.6706	-12.967	0	0	0	0
3.8039	13.381	-1.7187	-12.969	0	0	0	0
3.87	13.354	-1.7833	-12.973	0	0	0	0
3.9321	13.33	-1.8618	-12.983	0	0	0	0
3.9916	13.319	-1.9491	-13.001	0	0	0	0
4.0486	13.331	-2.0403	-13.029	0	0	0	0
4.1025	13.365	-2.1316	-13.065	0	0	0	0
4.1517	13.411	-2.2205	-13.105	0	0	0	0
4.1939	13.449	-2.3052	-13.147	0	0	0	0
4.2268	13.467	-2.3839	-13.188	0	0	0	0
4.2492	13.466	-2.455	-13.231	0	0	0	0
4.2598	13.455	-2.5182	-13.274	0	0	0	0
4.257	13.443	-2.5761	-13.314	0	0	0	0
4.2384	13.435	-2.6353	-13.346	-2.6156	-13.438	0	0
4.2015	13.432	-2.7037	-13.365	0	0	0	0
4.1462	13.427	-2.7875	-13.372	0	0	0	0
4.075	13.414	-2.888	-13.37	0	0	0	0
3.992	13.387	-3.0013	-13.366	0	0	0	0
3.9023	13.349	-3.1199	-13.365	0	0	0	0
3.811	13.306	-3.2362	-13.373	0	0	0	0
3.7223	13.264	-3.3445	-13.387	0	0	0	0
3.6378	13.225	-3.4411	-13.406	0	0	0	0
3.5581	13.183	-3.5243	-13.425	0	0	0	0
3.4845	13.132	-3.5936	-13.442	0	0	0	0
3.4183	13.073	-3.6498	-13.454	0	0	0	0
3.3592	13.015	-3.6952	-13.46	0	0	0	0
3.3055	12.969	-3.7339	-13.457	0	0	0	0
3.2535	12.944	-3.7703	-13.446	0	0	0	0
3.1986	12.947	-3.8073	-13.429	0	0	-3.7729	-13.409
3.1366	12.98	-3.8464	-13.41	0	0	0	0
3.0648	13.037	-3.8879	-13.392	0	0	0	0
2.9828	13.1	-3.933	-13.375	0	0	0	0
2.8927	13.146	-3.9831	-13.361	0	0	0	0
2.7973	13.153	-4.0381	-13.349	0	0	0	0
2.6992	13.111	-4.0955	-13.339	0	0	0	0
2.6013	13.022	-4.1514	-13.333	0	0	0	0
2.5083	12.901	-4.202	-13.333	0	0	0	0
2.4262	12.768	-4.2454	-13.338	0	0	0	0
2.3599	12.649	-4.281	-13.35	0	0	0	0
2.3118	12.561	-4.3096	-13.366	0	0	0	0
2.281	12.511	-4.3322	-13.386	0	0	0	0
2.2642	12.498	-4.3494	-13.409	0	0	0	0
2.257	12.515	-4.3615	-13.434	0	0	0	0
2.2551	12.555	-4.369	-13.462	0	0	0	0
2.2552	12.605	-4.3727	-13.492	0	0	0	0
2.2548	12.653	-4.3733	-13.525	0	0	0	0
2.2533	12.693	-4.3718	-13.559	0	0	0	0
2.2518	12.721	-4.368	-13.592	0	0	0	0
2.2531	12.739	-4.3604	-13.622	0	0	0	0
2.2621	12.75	-4.3458	-13.649	0	0	0	0
2.2851	12.756	-4.3204	-13.674	0	0	0	0
2.3291	12.759	-4.2817	-13.698	0	0	0	0
2.3996	12.757	-4.2297	-13.716	0	0	0	0
2.4977	12.751	-4.1663	-13.726	0	0	0	0
2.6181	12.735	-4.0946	-13.722	0	0	0	0
2.7507	12.705	-4.0183	-13.703	0	0	0	0
2.8852	12.66	-3.941	-13.671	0	0	0	0
3.0146	12.605	-3.8659	-13.631	0	0	0	0
3.1346	12.549	-3.7951	-13.592	0	0	0	0
3.2416	12.496	-3.729	-13.559	0	0	0	0
3.3339	12.452	-3.6665	-13.534	0	0	0	0
3.4119	12.418	-3.6052	-13.514	0	0	0	0
3.4768	12.392	-3.542	-13.495	0	0	0	0
3.5292	12.37	-3.4743	-13.471	0	0	0	0
