## Supplementary material for "How to control unpredictable others in court-net sports": International match data: n2_6_2.txt

-1.3808	12.442	2.798	-12.235	0	0	-1.3968	12.44
-1.4211	12.548	2.8122	-12.246	0	0	0	0
-1.4541	12.595	2.8242	-12.269	0	0	0	0
-1.4825	12.579	2.8366	-12.307	0	0	0	0
-1.5089	12.505	2.851	-12.36	0	0	0	0
-1.5345	12.377	2.8672	-12.422	0	0	0	0
-1.5589	12.203	2.8839	-12.485	0	0	0	0
-1.5803	11.999	2.8993	-12.537	0	0	0	0
-1.5968	11.787	2.9111	-12.571	0	0	0	0
-1.6075	11.593	2.9173	-12.587	0	0	0	0
-1.6131	11.435	2.9156	-12.589	0	0	0	0
-1.6154	11.323	2.9037	-12.584	0	0	0	0
-1.6158	11.255	2.8799	-12.578	0	0	0	0
-1.6154	11.222	2.8436	-12.575	0	0	0	0
-1.6145	11.214	2.7959	-12.575	0	0	0	0
-1.6129	11.222	2.7397	-12.582	0	0	0	0
-1.6097	11.242	2.6795	-12.592	0	0	0	0
-1.6039	11.272	2.6188	-12.604	0	0	0	0
-1.5941	11.311	2.5586	-12.613	0	0	0	0
-1.5797	11.355	2.4974	-12.619	0	0	0	0
-1.5611	11.401	2.4329	-12.623	0	0	0	0
-1.5407	11.441	2.3646	-12.63	0	0	0	0
-1.5223	11.471	2.2948	-12.642	0	0	0	0
-1.5082	11.49	2.2274	-12.655	2.1691	-12.675	0	0
-1.4987	11.499	2.1659	-12.659	0	0	0	0
-1.4921	11.5	2.1118	-12.65	0	0	0	0
-1.4856	11.497	2.0662	-12.625	0	0	0	0
-1.4761	11.49	2.03	-12.589	0	0	0	0
-1.4606	11.484	2.004	-12.548	0	0	0	0
-1.4372	11.48	1.9876	-12.505	0	0	0	0
-1.4059	11.483	1.9791	-12.465	0	0	0	0
-1.3683	11.495	1.9762	-12.43	0	0	0	0
-1.327	11.523	1.9767	-12.4	0	0	0	0
-1.2839	11.569	1.9786	-12.377	0	0	0	0
-1.2403	11.634	1.9805	-12.362	0	0	1.9853	-12.332
-1.1965	11.717	1.981	-12.354	0	0	0	0
-1.1524	11.818	1.9797	-12.351	0	0	0	0
-1.1074	11.933	1.9765	-12.353	0	0	0	0
-1.0606	12.054	1.9714	-12.36	0	0	0	0
-1.0113	12.169	1.9637	-12.371	0	0	0	0
-0.95977	12.264	1.9515	-12.381	0	0	0	0
-0.90728	12.335	1.9321	-12.39	0	0	0	0
-0.85664	12.386	1.9024	-12.395	0	0	0	0
-0.81113	12.426	1.8596	-12.395	0	0	0	0
-0.7725	12.461	1.8028	-12.388	0	0	0	0
-0.73972	12.493	1.7329	-12.375	0	0	0	0
-0.70957	12.523	1.653	-12.357	0	0	0	0
-0.67797	12.553	1.567	-12.336	0	0	0	0
-0.64133	12.587	1.4796	-12.313	0	0	0	0
-0.59734	12.624	1.3958	-12.29	0	0	0	0
-0.54543	12.66	1.3197	-12.268	0	0	0	0
-0.48686	12.689	1.2529	-12.25	0	0	0	0
-0.42507	12.715	1.1951	-12.237	0	0	0	0
-0.36464	12.744	1.1446	-12.232	0	0	0	0
-0.30928	12.788	1.0996	-12.234	0	0	0	0
-0.26107	12.851	1.0569	-12.242	0	0	0	0
-0.2214	12.928	1.0123	-12.256	-0.15333	12.868	0	0
-0.19077	13.007	0.96037	-12.277	0	0	0	0
-0.16753	13.076	0.89739	-12.307	0	0	0	0
-0.14769	13.128	0.82239	-12.35	0	0	0	0
-0.12638	13.16	0.73713	-12.405	0	0	0	0
-0.099317	13.18	0.64504	-12.473	0	0	0	0
-0.063271	13.191	0.55056	-12.552	0	0	0	0
-0.016113	13.199	0.45838	-12.636	0	0	0	0
0.042628	13.208	0.37237	-12.715	0	0	0	0
0.11109	13.22	0.29503	-12.783	0	0	0	0
0.18512	13.231	0.22797	-12.835	0	0	0	0
0.25909	13.235	0.17244	-12.87	0	0	0	0
0.32725	13.227	0.12897	-12.891	0	0	0	0
0.38477	13.206	0.096588	-12.901	0	0	0	0
0.4289	13.18	0.072758	-12.903	0	0	0	0
0.4598	13.155	0.053951	-12.902	0	0	0	0
0.48025	13.136	0.036351	-12.9	0	0	0	0
0.49439	13.126	0.016682	-12.898	0	0	0	0
0.50706	13.126	-0.007008	-12.899	0	0	0	0
0.52308	13.138	-0.034931	-12.903	0	0	0	0
0.54631	13.16	-0.065872	-12.91	0	0	0.49256	13.079
0.57871	13.194	-0.097928	-12.918	0	0	0	0
0.62048	13.233	-0.12917	-12.926	0	0	0	0
0.67087	13.272	-0.15819	-12.931	0	0	0	0
0.72862	13.304	-0.18431	-12.934	0	0	0	0
0.79193	13.327	-0.20717	-12.935	0	0	0	0
0.85805	13.341	-0.22607	-12.933	0	0	0	0
0.92334	13.349	-0.23978	-12.932	0	0	0	0
0.98468	13.35	-0.24754	-12.93	0	0	0	0
1.0404	13.346	-0.2506	-12.931	0	0	0	0
1.0896	13.341	-0.25294	-12.935	0	0	0	0
1.1321	13.337	-0.26107	-12.943	0	0	0	0
1.1693	13.337	-0.2825	-12.957	0	0	0	0
1.2036	13.346	-0.32352	-12.977	0	0	0	0
1.2366	13.365	-0.38684	-13.003	0	0	0	0
1.2689	13.399	-0.47054	-13.036	0	0	0	0
1.3005	13.447	-0.56908	-13.072	0	0	0	0
1.3322	13.504	-0.67584	-13.11	0	0	0	0
1.3645	13.562	-0.78546	-13.144	0	0	0	0
1.3973	13.614	-0.89463	-13.173	0	0	0	0
1.4288	13.656	-1.0015	-13.196	0	0	0	0
1.4567	13.681	-1.1045	-13.215	0	0	0	0
1.4792	13.685	-1.2029	-13.234	0	0	0	0
1.4951	13.673	-1.2972	-13.255	0	0	0	0
1.5045	13.653	-1.3898	-13.279	0	0	0	0
1.5081	13.632	-1.484	-13.305	0	0	0	0
1.5066	13.618	-1.5848	-13.331	-1.5763	-13.287	0	0
1.5002	13.608	-1.6981	-13.352	0	0	0	0
1.4892	13.603	-1.8292	-13.366	0	0	0	0
1.4738	13.596	-1.9809	-13.371	0	0	0	0
1.4551	13.583	-2.1518	-13.362	0	0	0	0
1.4347	13.564	-2.3365	-13.337	0	0	0	0
1.4145	13.547	-2.525	-13.298	0	0	0	0
1.396	13.538	-2.7049	-13.251	0	0	0	0
1.381	13.538	-2.8645	-13.207	0	0	0	0
1.3708	13.534	-2.9959	-13.177	0	0	0	0
1.3664	13.516	-3.0971	-13.166	0	0	0	0
1.3676	13.475	-3.1714	-13.172	0	0	0	0
1.3739	13.408	-3.2254	-13.191	0	0	0	0
1.384	13.323	-3.267	-13.216	0	0	0	0
1.396	13.235	-3.3036	-13.24	0	0	0	0
1.4073	13.16	-3.34	-13.261	0	0	0	0
1.4164	13.104	-3.3784	-13.279	0	0	0	0
1.4228	13.071	-3.4197	-13.3	0	0	-3.4304	-13.24
1.4268	13.055	-3.4647	-13.324	0	0	0	0
1.429	13.053	-3.5145	-13.349	0	0	0	0
1.43	13.058	-3.5701	-13.374	0	0	0	0
1.43	13.065	-3.6319	-13.395	0	0	0	0
1.4292	13.07	-3.6985	-13.409	0	0	0	0
1.4271	13.065	-3.767	-13.414	0	0	0	0
1.4232	13.044	-3.8345	-13.411	0	0	0	0
1.4168	13.001	-3.8989	-13.4	0	0	0	0
1.4076	12.932	-3.9587	-13.383	0	0	0	0
1.3958	12.837	-4.0119	-13.362	0	0	0	0
1.3834	12.727	-4.0574	-13.342	0	0	0	0
1.3742	12.621	-4.0951	-13.324	0	0	0	0
1.373	12.539	-4.125	-13.309	0	0	0	0
1.3843	12.487	-4.1473	-13.298	0	0	0	0
1.41	12.46	-4.1614	-13.289	0	0	0	0
1.4496	12.449	-4.1673	-13.283	0	0	0	0
1.5005	12.45	-4.1649	-13.279	0	0	0	0
1.5584	12.459	-4.1537	-13.279	0	0	0	0
1.6183	12.472	-4.1321	-13.285	0	0	0	0
1.6762	12.482	-4.0983	-13.296	0	0	0	0
1.7297	12.489	-4.0501	-13.309	0	0	0	0
1.7778	12.493	-3.9861	-13.318	0	0	0	0
1.8214	12.498	-3.9057	-13.318	0	0	0	0
1.8633	12.508	-3.8106	-13.309	0	0	0	0
1.9077	12.527	-3.7048	-13.296	0	0	0	0
1.9581	12.561	-3.593	-13.286	0	0	0	0
2.015	12.612	-3.4791	-13.289	0	0	0	0
2.0748	12.677	-3.3649	-13.304	0	0	0	0
2.133	12.746	-3.2513	-13.329	0	0	0	0
2.1869	12.812	-3.1381	-13.354	0	0	0	0
2.2373	12.877	-3.026	-13.373	0	0	0	0
2.2869	12.947	-2.9167	-13.382	2.2691	12.683	0	0
2.339	13.019	-2.8133	-13.379	0	0	0	0
2.3967	13.082	-2.719	-13.368	0	0	0	0
2.4629	13.128	-2.6357	-13.352	0	0	0	0
2.5402	13.159	-2.5635	-13.335	0	0	0	0
2.6299	13.179	-2.5009	-13.319	0	0	0	0
2.7306	13.192	-2.4453	-13.306	0	0	0	0
2.8381	13.197	-2.3946	-13.294	0	0	0	0
2.9451	13.19	-2.3483	-13.282	0	0	0	0
3.0425	13.17	-2.3059	-13.27	0	0	0	0
3.1228	13.135	-2.2661	-13.259	0	0	0	0
3.1826	13.089	-2.2272	-13.253	0	0	0	0
3.2239	13.038	-2.1871	-13.25	0	0	0	0
3.2521	12.99	-2.1443	-13.249	0	0	0	0
3.2742	12.949	-2.098	-13.249	0	0	0	0
3.2968	12.917	-2.049	-13.246	0	0	0	0
3.3244	12.892	-1.9997	-13.239	0	0	0	0
3.3595	12.874	-1.9526	-13.227	0	0	3.335	12.862
3.4026	12.863	-1.9083	-13.214	0	0	0	0
3.4543	12.87	-1.8647	-13.203	0	0	0	0
3.5148	12.906	-1.8184	-13.198	0	0	0	0
3.5829	12.979	-1.767	-13.198	0	0	0	0
3.6551	13.084	-1.7113	-13.207	0	0	0	0
3.7259	13.205	-1.6546	-13.224	0	0	0	0
3.791	13.32	-1.6009	-13.245	0	0	0	0
3.8489	13.413	-1.5543	-13.265	0	0	0	0
3.9006	13.472	-1.5179	-13.279	0	0	0	0
3.9475	13.49	-1.4935	-13.285	0	0	0	0
3.9917	13.466	-1.4823	-13.285	0	0	0	0
4.0364	13.41	-1.4863	-13.284	0	0	0	0
4.0849	13.338	-1.5082	-13.287	0	0	0	0
4.1382	13.267	-1.5507	-13.294	0	0	0	0
4.1941	13.214	-1.6135	-13.306	0	0	0	0
4.2492	13.188	-1.6913	-13.321	0	0	0	0
4.2999	13.191	-1.7752	-13.341	0	0	0	0
4.3435	13.218	-1.8564	-13.363	0	0	0	0
4.3786	13.26	-1.9301	-13.385	0	0	0	0
4.4047	13.301	-1.9974	-13.4	0	0	0	0
4.42	13.332	-2.0626	-13.406	0	0	0	0
4.421	13.344	-2.1304	-13.405	0	0	0	0
4.402	13.336	-2.2044	-13.401	0	0	0	0
4.3587	13.306	-2.2874	-13.397	0	0	0	0
4.2905	13.257	-2.3821	-13.395	-2.3438	-13.34	0	0
4.2009	13.195	-2.4902	-13.395	0	0	0	0
4.096	13.132	-2.6113	-13.399	0	0	0	0
3.9827	13.076	-2.7423	-13.409	0	0	0	0
3.8661	13.04	-2.878	-13.427	0	0	0	0
3.7495	13.028	-3.0125	-13.453	0	0	0	0
3.6345	13.042	-3.1399	-13.485	0	0	0	0
3.5217	13.073	-3.2562	-13.517	0	0	0	0
3.4111	13.105	-3.3592	-13.544	0	0	0	0
3.3034	13.123	-3.4475	-13.564	0	0	0	0
3.2004	13.119	-3.5215	-13.574	0	0	0	0
3.1044	13.089	-3.5837	-13.576	0	0	0	0
3.0171	13.034	-3.6374	-13.57	0	0	0	0
2.9384	12.966	-3.6861	-13.557	0	0	0	0
2.8659	12.902	-3.7355	-13.54	0	0	-3.6752	-13.497
2.7954	12.858	-3.7914	-13.521	0	0	0	0
2.7217	12.839	-3.8577	-13.504	0	0	0	0
2.6403	12.841	-3.9348	-13.493	0	0	0	0
2.5494	12.853	-4.0206	-13.492	0	0	0	0
2.4484	12.867	-4.1116	-13.504	0	0	0	0
2.339	12.883	-4.2039	-13.525	0	0	0	0
2.2262	12.901	-4.2946	-13.552	0	0	0	0
2.1175	12.92	-4.3816	-13.583	0	0	0	0
2.02	12.932	-4.4634	-13.619	0	0	0	0
1.9377	12.927	-4.5389	-13.662	0	0	0	0
1.8715	12.906	-4.6064	-13.712	0	0	0	0
1.8208	12.874	-4.6641	-13.767	0	0	0	0
1.7839	12.84	-4.7113	-13.823	0	0	0	0
1.7587	12.81	-4.7504	-13.875	0	0	0	0
1.7442	12.786	-4.7853	-13.917	0	0	0	0
1.7415	12.769	-4.8199	-13.947	0	0	0	0
1.752	12.754	-4.8571	-13.961	0	0	0	0
1.7747	12.741	-4.8974	-13.958	0	0	0	0
1.8058	12.729	-4.9382	-13.939	0	0	0	0
1.8415	12.72	-4.9739	-13.912	0	0	0	0
1.8791	12.717	-4.998	-13.883	0	0	0	0
1.9161	12.72	-5.005	-13.859	0	0	0	0
1.9503	12.722	-4.9916	-13.841	1.9326	12.97	0	0
1.9824	12.712	-4.9563	-13.827	0	0	0	0
2.0146	12.68	-4.8998	-13.814	0	0	0	0
2.0502	12.629	-4.8255	-13.799	0	0	0	0
2.0921	12.566	-4.739	-13.783	0	0	0	0
2.1421	12.507	-4.6464	-13.768	0	0	0	0
2.2001	12.469	-4.5515	-13.751	0	0	0	0
2.2638	12.461	-4.4553	-13.735	0	0	0	0
2.3291	12.473	-4.3563	-13.719	0	0	0	0
2.3905	12.485	-4.2538	-13.707	0	0	0	0
2.443	12.476	-4.1489	-13.7	0	0	0	0
2.483	12.436	-4.045	-13.698	0	0	0	0
2.5093	12.368	-3.9463	-13.699	0	0	0	0
2.5228	12.283	-3.8556	-13.698	0	0	0	0
2.5265	12.194	-3.7726	-13.691	0	0	0	0
2.5242	12.114	-3.6932	-13.675	0	0	0	0
2.52	12.057	-3.61	-13.649	0	0	0	0
2.517	12.029	-3.5159	-13.612	0	0	2.5115	11.899
2.5182	12.028	-3.4075	-13.564	0	0	0	0
2.5265	12.04	-3.286	-13.507	0	0	0	0
2.5453	12.051	-3.156	-13.445	0	0	0	0
2.5777	12.053	-3.0236	-13.381	0	0	0	0
2.6269	12.046	-2.8951	-13.318	0	0	0	0
2.6946	12.039	-2.7766	-13.261	0	0	0	0
2.7807	12.035	-2.6723	-13.214	0	0	0	0
2.8813	12.035	-2.584	-13.182	0	0	0	0
2.9893	12.036	-2.5113	-13.169	0	0	0	0
3.097	12.04	-2.452	-13.172	0	0	0	0
3.1974	12.05	-2.403	-13.186	0	0	0	0
3.2862	12.067	-2.3609	-13.203	0	0	0	0
3.3617	12.087	-2.3228	-13.217	0	0	0	0
3.4241	12.105	-2.2871	-13.224	0	0	0	0
3.4748	12.119	-2.2549	-13.222	0	0	0	0
3.5153	12.13	-2.2302	-13.212	0	0	0	0
3.5471	12.142	-2.218	-13.192	0	0	0	0
3.5704	12.156	-2.2218	-13.162	0	0	0	0
3.5852	12.173	-2.2434	-13.118	0	0	0	0
3.5912	12.192	-2.2816	-13.062	0	0	0	0
3.5879	12.209	-2.332	-12.998	0	0	0	0
3.5743	12.214	-2.3883	-12.935	0	0	0	0
3.5498	12.204	-2.4445	-12.882	0	0	0	0
3.5155	12.184	-2.4977	-12.841	0	0	0	0
3.4751	12.162	-2.5473	-12.813	0	0	0	0
3.4341	12.146	-2.5942	-12.793	0	0	0	0
3.3971	12.139	-2.6407	-12.776	-2.6563	-12.759	0	0
3.3665	12.146	-2.6902	-12.76	0	0	0	0
3.342	12.169	-2.7475	-12.743	0	0	0	0
3.3214	12.21	-2.818	-12.725	0	0	0	0
3.3007	12.269	-2.9055	-12.711	0	0	0	0
3.275	12.338	-3.0102	-12.706	0	0	0	0
3.2404	12.404	-3.1289	-12.712	0	0	0	0
3.1948	12.449	-3.2556	-12.726	0	0	0	0
3.139	12.466	-3.3843	-12.746	0	0	0	0
3.076	12.452	-3.5098	-12.768	0	0	0	0
3.0084	12.412	-3.6292	-12.791	0	0	0	0
2.9376	12.348	-3.7409	-12.814	0	0	0	0
2.8639	12.263	-3.8443	-12.832	0	0	0	0
2.7881	12.161	-3.9391	-12.844	0	0	0	0
2.7112	12.047	-4.0254	-12.847	0	0	0	0
2.6339	11.925	-4.1039	-12.84	0	0	0	0
2.5576	11.801	-4.1756	-12.825	0	0	0	0
2.4844	11.673	-4.2418	-12.808	0	0	-4.1687	-12.719
2.4168	11.54	-4.3031	-12.791	0	0	0	0
2.3563	11.401	-4.3591	-12.778	0	0	0	0
2.3013	11.263	-4.4092	-12.769	0	0	0	0
2.2489	11.131	-4.4555	-12.763	0	0	0	0
2.1958	11.006	-4.502	-12.759	0	0	0	0
2.1389	10.885	-4.5525	-12.758	0	0	0	0
2.0749	10.763	-4.6086	-12.757	0	0	0	0
2.0019	10.638	-4.6688	-12.757	0	0	0	0
1.9202	10.505	-4.7288	-12.76	0	0	0	0
1.8329	10.357	-4.7836	-12.768	0	0	0	0
1.7443	10.192	-4.8289	-12.783	0	0	0	0
1.6582	10.013	-4.8623	-12.807	0	0	0	0
1.5782	9.8321	-4.8826	-12.837	0	0	0	0
1.5077	9.6674	-4.8894	-12.87	0	0	0	0
1.4499	9.5363	-4.883	-12.9	0	0	0	0
1.4064	9.4476	-4.8643	-12.926	0	0	0	0
1.3758	9.394	-4.8363	-12.948	0	0	0	0
1.354	9.3553	-4.803	-12.965	0	0	0	0
1.3345	9.3123	-4.7681	-12.978	0	0	0	0
1.3107	9.2592	-4.7338	-12.991	0	0	0	0
1.2778	9.2033	-4.6993	-13.007	0	0	0	0
1.2338	9.1519	-4.6614	-13.027	0	0	0	0
1.1804	9.1025	-4.6158	-13.053	0	0	0	0
1.1219	9.045	-4.5589	-13.082	0	0	0	0
1.0617	8.9721	-4.4878	-13.111	0	0	0	0
1.0018	8.885	-4.4008	-13.135	0	0	0	0
0.94314	8.7907	-4.2982	-13.149	0	0	0	0
0.88617	8.6947	-4.1835	-13.153	0	0	0	0
0.83	8.6008	-4.0621	-13.151	0.83336	8.5273	0	0
0.772	8.5108	-3.9374	-13.148	0	0	0	0
0.70894	8.4247	-3.8101	-13.149	0	0	0	0
0.63836	8.3415	-3.6799	-13.152	0	0	0	0
0.55944	8.2592	-3.5478	-13.156	0	0	0	0
0.47254	8.174	-3.4165	-13.159	0	0	0	0
0.37729	8.0847	-3.2891	-13.159	0	0	0	0
0.27224	7.9986	-3.1668	-13.157	0	0	0	0
0.1569	7.9296	-3.0479	-13.152	0	0	0	0
0.033387	7.8868	-2.9278	-13.144	0	0	0.026966	7.6961
-0.09385	7.8683	-2.8007	-13.131	0	0	0	0
-0.21963	7.8628	-2.6621	-13.112	0	0	0	0
-0.34014	7.8565	-2.5111	-13.086	0	0	0	0
-0.45452	7.8404	-2.3501	-13.055	0	0	0	0
-0.56459	7.8113	-2.184	-13.025	0	0	0	0
-0.67227	7.7701	-2.019	-13.001	0	0	0	0
-0.77677	7.7218	-1.8611	-12.985	0	0	0	0
-0.87513	7.6763	-1.7145	-12.978	0	0	0	0
-0.96455	7.6447	-1.5813	-12.976	0	0	0	0
-1.0433	7.6354	-1.4628	-12.977	0	0	0	0
-1.1105	7.6539	-1.36	-12.977	0	0	0	0
-1.1669	7.7015	-1.2733	-12.975	0	0	0	0
-1.2139	7.7766	-1.2021	-12.97	0	0	0	0
-1.2539	7.8792	-1.1461	-12.96	0	0	0	0
-1.2891	8.0134	-1.1045	-12.946	0	0	0	0
-1.3209	8.1846	-1.0762	-12.93	0	0	0	0
-1.3514	8.3909	-1.0608	-12.911	0	0	0	0
-1.3852	8.6081	-1.0588	-12.889	0	0	0	0
-1.4299	8.7727	-1.0702	-12.862	0	0	0	0
-1.4973	8.7706	-1.0928	-12.834	0	0	0	0
-1.6048	8.435	-1.1226	-12.808	0	0	0	0
-1.7749	7.5603	-1.1553	-12.787	0	0	0	0
-2.0295	5.9445	-1.1874	-12.774	0	0	0	0
-2.3785	3.4758	-1.2177	-12.765	0	0	0	0
-2.8043	0.27075	-1.2472	-12.76	0	0	0	0
-3.2515	-3.2303	-1.2786	-12.755	-4.2496	-11.388	0	0
-3.6467	-6.4163	-1.3145	-12.748	0	0	-4.2401	-11.348
