## Supplementary material for "How to control unpredictable others in court-net sports": International match data: n2_6_3.txt

1.002	12.549	-3.6929	-9.8797	0	0	0.99787	12.519
1.0121	12.581	-3.7174	-9.8659	0	0	0	0
1.0178	12.574	-3.7488	-9.8499	0	0	0	0
1.0213	12.534	-3.7863	-9.8312	0	0	0	0
1.0241	12.463	-3.8277	-9.8123	0	0	0	0
1.0272	12.37	-3.8702	-9.7992	0	0	0	0
1.0305	12.269	-3.9108	-9.7974	0	0	0	0
1.0333	12.179	-3.9462	-9.8087	0	0	0	0
1.0353	12.113	-3.9737	-9.8302	0	0	0	0
1.0368	12.075	-3.9924	-9.857	0	0	0	0
1.0387	12.061	-4.0029	-9.8845	0	0	0	0
1.0421	12.061	-4.0065	-9.9097	0	0	0	0
1.0487	12.067	-4.0043	-9.9318	0	0	0	0
1.0601	12.074	-3.9974	-9.9517	0	0	0	0
1.077	12.079	-3.9864	-9.9705	0	0	0	0
1.0987	12.075	-3.9724	-9.9881	0	0	0	0
1.1225	12.057	-3.9577	-10.002	0	0	0	0
1.1442	12.024	-3.9457	-10.007	0	0	0	0
1.161	11.988	-3.9408	-9.9982	0	0	0	0
1.1723	11.966	-3.947	-9.9699	0	0	0	0
1.1789	11.976	-3.9669	-9.919	0	0	0	0
1.1821	12.019	-4.0006	-9.8463	0	0	0	0
1.1831	12.088	-4.0456	-9.7576	0	0	0	0
1.1828	12.167	-4.0971	-9.6627	0	0	0	0
1.1818	12.244	-4.1491	-9.5727	0	0	0	0
1.1804	12.316	-4.1955	-9.4965	-4.2433	-9.3733	0	0
1.1787	12.384	-4.2327	-9.4383	0	0	0	0
1.1768	12.45	-4.2603	-9.3961	0	0	0	0
1.1749	12.514	-4.2807	-9.3638	0	0	0	0
1.1733	12.58	-4.2967	-9.3343	0	0	0	0
1.173	12.653	-4.3102	-9.3022	0	0	0	0
1.1753	12.736	-4.3211	-9.2664	0	0	0	0
1.1812	12.825	-4.3277	-9.2314	0	0	0	0
1.1904	12.911	-4.3284	-9.205	0	0	0	0
1.2011	12.982	-4.3235	-9.1921	0	0	0	0
1.2109	13.033	-4.3156	-9.192	0	0	0	0
1.2179	13.067	-4.3077	-9.2006	0	0	0	0
1.2207	13.088	-4.3019	-9.2139	0	0	0	0
1.2181	13.105	-4.2995	-9.2298	0	0	0	0
1.2093	13.121	-4.3012	-9.2474	0	0	0	0
1.1933	13.14	-4.3073	-9.2658	0	0	0	0
1.1703	13.163	-4.3175	-9.283	0	0	0	0
1.1417	13.191	-4.331	-9.2962	0	0	-4.3417	-9.2546
1.1092	13.223	-4.3465	-9.3028	0	0	0	0
1.0747	13.26	-4.3636	-9.3008	0	0	0	0
1.0397	13.295	-4.3821	-9.2887	0	0	0	0
1.0071	13.324	-4.4016	-9.2656	0	0	0	0
0.97928	13.347	-4.4205	-9.2326	0	0	0	0
0.95724	13.365	-4.4359	-9.1939	0	0	0	0
0.93955	13.379	-4.4437	-9.1577	0	0	0	0
0.92361	13.392	-4.4409	-9.1331	0	0	0	0
0.90709	13.405	-4.4282	-9.1232	0	0	0	0
0.88932	13.413	-4.4101	-9.1241	0	0	0	0
0.8726	13.412	-4.3921	-9.1294	0	0	0	0
0.86281	13.394	-4.3778	-9.1334	0	0	0	0
0.86777	13.358	-4.3685	-9.1318	0	0	0	0
0.89397	13.318	-4.3632	-9.1219	0	0	0	0
0.94473	13.29	-4.3591	-9.1026	0	0	0	0
1.0202	13.284	-4.3524	-9.0752	0	0	0	0
1.117	13.295	-4.3385	-9.045	0	0	0	0
1.2276	13.31	-4.3132	-9.022	0	0	0	0
1.3429	13.319	-4.2734	-9.0183	0	0	0	0
1.4571	13.32	-4.2184	-9.0421	0	0	0	0
1.5717	13.318	-4.1498	-9.0943	0	0	0	0
1.6932	13.316	-4.0705	-9.1671	0	0	0	0
1.829	13.321	-3.9849	-9.2479	0	0	0	0
1.9833	13.334	-3.8983	-9.3252	0	0	0	0
2.1554	13.357	-3.8153	-9.3926	0	0	0	0
2.3403	13.387	-3.7387	-9.4487	0	0	0	0
2.531	13.415	-3.6701	-9.494	0	0	0	0
2.7215	13.433	-3.6099	-9.5292	2.769	13.195	0	0
2.9076	13.439	-3.5572	-9.5561	0	0	0	0
3.088	13.435	-3.5095	-9.5761	0	0	0	0
3.2623	13.424	-3.4634	-9.5913	0	0	0	0
3.4288	13.403	-3.4147	-9.6045	0	0	0	0
3.5842	13.368	-3.3594	-9.6181	0	0	3.7124	13.386
3.7255	13.317	-3.2937	-9.6332	0	0	0	0
3.8529	13.258	-3.2148	-9.6496	0	0	0	0
3.9684	13.201	-3.1222	-9.6657	0	0	0	0
4.0735	13.153	-3.0182	-9.6803	0	0	0	0
4.1686	13.118	-2.9072	-9.693	0	0	0	0
4.2536	13.095	-2.7951	-9.7042	0	0	0	0
4.3289	13.079	-2.6877	-9.7145	0	0	0	0
4.3958	13.065	-2.5892	-9.7245	0	0	0	0
4.4568	13.051	-2.5012	-9.7343	0	0	0	0
4.5136	13.042	-2.4219	-9.7434	0	0	0	0
4.5656	13.04	-2.3463	-9.7501	0	0	0	0
4.6118	13.046	-2.2683	-9.7516	0	0	0	0
4.6525	13.059	-2.1835	-9.7436	0	0	0	0
4.6894	13.078	-2.0915	-9.7239	0	0	0	0
4.7245	13.106	-1.9957	-9.6941	0	0	0	0
4.7578	13.142	-1.9018	-9.6598	0	0	0	0
4.7881	13.188	-1.8151	-9.6279	0	0	0	0
4.8129	13.236	-1.7393	-9.604	0	0	0	0
4.8307	13.281	-1.6768	-9.5905	0	0	0	0
4.841	13.315	-1.6292	-9.5859	0	0	0	0
4.8438	13.335	-1.5963	-9.5863	0	0	0	0
4.8382	13.343	-1.5766	-9.5882	0	0	0	0
4.8228	13.336	-1.567	-9.5901	0	0	0	0
4.7956	13.316	-1.5642	-9.5927	0	0	0	0
4.7556	13.284	-1.5655	-9.599	0	0	0	0
4.7037	13.242	-1.569	-9.6138	0	0	0	0
4.6431	13.197	-1.5737	-9.6431	0	0	0	0
4.5792	13.157	-1.5793	-9.6926	0	0	0	0
4.5179	13.126	-1.586	-9.7657	0	0	0	0
4.4628	13.107	-1.5947	-9.8615	0	0	0	0
4.4122	13.098	-1.6078	-9.9751	0	0	0	0
4.3598	13.095	-1.6272	-10.1	0	0	0	0
4.298	13.097	-1.6537	-10.228	0	0	0	0
4.2219	13.103	-1.6859	-10.353	0	0	0	0
4.1305	13.11	-1.7205	-10.471	0	0	0	0
4.0262	13.118	-1.754	-10.579	0	0	0	0
3.9141	13.127	-1.784	-10.676	0	0	0	0
3.801	13.138	-1.8099	-10.765	0	0	0	0
3.694	13.154	-1.8327	-10.845	0	0	0	0
3.5976	13.176	-1.8544	-10.919	0	0	0	0
3.5134	13.206	-1.8778	-10.987	0	0	0	0
3.4407	13.246	-1.9058	-11.049	0	0	0	0
3.3768	13.293	-1.9404	-11.107	0	0	0	0
3.3166	13.341	-1.9815	-11.163	0	0	0	0
3.2523	13.38	-2.0258	-11.215	0	0	0	0
3.1746	13.403	-2.069	-11.257	0	0	0	0
3.077	13.409	-2.1074	-11.288	0	0	0	0
2.9581	13.4	-2.1394	-11.309	0	0	0	0
2.8219	13.383	-2.1646	-11.324	0	0	0	0
2.6739	13.365	-2.1831	-11.337	0	0	0	0
2.5201	13.352	-2.1954	-11.352	-2.202	-11.278	0	0
2.3663	13.348	-2.2032	-11.369	0	0	0	0
2.2177	13.355	-2.2088	-11.386	0	0	0	0
2.079	13.368	-2.2148	-11.401	0	0	0	0
1.9539	13.381	-2.2228	-11.412	0	0	0	0
1.8448	13.394	-2.2327	-11.42	0	0	0	0
1.7524	13.413	-2.2433	-11.428	0	0	0	0
1.6755	13.443	-2.2534	-11.439	0	0	0	0
1.6105	13.481	-2.2618	-11.454	0	0	0	0
1.5533	13.518	-2.2678	-11.471	0	0	0	0
1.5	13.549	-2.2711	-11.486	0	0	0	0
1.448	13.571	-2.2719	-11.498	0	0	0	0
1.3969	13.582	-2.2707	-11.505	0	0	0	0
1.348	13.585	-2.2683	-11.508	0	0	0	0
1.3017	13.582	-2.2652	-11.505	0	0	0	0
1.2564	13.577	-2.2623	-11.496	0	0	0	0
1.2081	13.573	-2.261	-11.483	0	0	0	0
1.1538	13.579	-2.2624	-11.467	0	0	0	0
1.0925	13.6	-2.2672	-11.449	0	0	-2.2515	-11.398
1.0257	13.642	-2.2752	-11.436	0	0	0	0
0.95669	13.7	-2.2849	-11.431	0	0	0	0
0.88988	13.763	-2.2944	-11.439	0	0	0	0
0.83031	13.82	-2.3017	-11.459	0	0	0	0
0.78155	13.864	-2.3054	-11.488	0	0	0	0
0.74458	13.893	-2.3043	-11.518	0	0	0	0
0.71821	13.91	-2.2982	-11.544	0	0	0	0
0.70027	13.92	-2.2875	-11.564	0	0	0	0
0.68875	13.927	-2.2736	-11.577	0	0	0	0
0.68225	13.935	-2.258	-11.586	0	0	0	0
0.68027	13.947	-2.2422	-11.591	0	0	0	0
0.68371	13.964	-2.2269	-11.591	0	0	0	0
0.69537	13.984	-2.2124	-11.586	0	0	0	0
0.71903	14.001	-2.1982	-11.573	0	0	0	0
0.7572	14.004	-2.1835	-11.55	0	0	0	0
0.81051	13.984	-2.1671	-11.514	0	0	0	0
0.8795	13.937	-2.1476	-11.465	0	0	0	0
0.96491	13.876	-2.1244	-11.41	0	0	0	0
1.0653	13.822	-2.0978	-11.354	0	0	0	0
1.1759	13.792	-2.0686	-11.303	0	0	0	0
1.2914	13.787	-2.0379	-11.263	0	0	0	0
1.4089	13.796	-2.0063	-11.236	0	0	0	0
1.5292	13.805	-1.9737	-11.222	0	0	0	0
1.6564	13.804	-1.9388	-11.221	0	0	0	0
1.7957	13.785	-1.9005	-11.228	0	0	0	0
1.9497	13.747	-1.859	-11.239	0	0	0	0
2.1145	13.691	-1.8158	-11.25	0	0	0	0
2.2825	13.624	-1.7743	-11.256	0	0	0	0
2.447	13.557	-1.7385	-11.255	2.4695	13.486	0	0
2.6058	13.497	-1.7112	-11.247	0	0	0	0
2.7603	13.452	-1.6922	-11.232	0	0	0	0
2.9126	13.426	-1.6793	-11.212	0	0	0	0
3.0629	13.427	-1.6686	-11.191	0	0	0	0
3.2084	13.457	-1.6565	-11.17	0	0	0	0
3.3458	13.51	-1.6402	-11.152	0	0	3.4183	13.681
3.4732	13.574	-1.6178	-11.132	0	0	0	0
3.5899	13.636	-1.5894	-11.109	0	0	0	0
3.6946	13.693	-1.5564	-11.078	0	0	0	0
3.7863	13.747	-1.5202	-11.038	0	0	0	0
3.8664	13.8	-1.4824	-10.988	0	0	0	0
3.9376	13.848	-1.4454	-10.931	0	0	0	0
4.0019	13.888	-1.4133	-10.869	0	0	0	0
4.0595	13.915	-1.3899	-10.81	0	0	0	0
4.1106	13.929	-1.3766	-10.756	0	0	0	0
4.1557	13.932	-1.3727	-10.714	0	0	0	0
4.1962	13.925	-1.3765	-10.686	0	0	0	0
4.2334	13.911	-1.3872	-10.671	0	0	0	0
4.2682	13.893	-1.4051	-10.665	0	0	0	0
4.3006	13.874	-1.4307	-10.663	0	0	0	0
4.3303	13.858	-1.4639	-10.661	0	0	0	0
4.3576	13.848	-1.5037	-10.655	0	0	0	0
4.3832	13.841	-1.5488	-10.638	0	0	0	0
4.4071	13.837	-1.5976	-10.607	0	0	0	0
4.4272	13.836	-1.648	-10.559	0	0	0	0
4.4398	13.845	-1.6974	-10.496	0	0	0	0
4.4404	13.87	-1.7438	-10.423	0	0	0	0
4.4248	13.908	-1.7848	-10.349	0	0	0	0
4.3912	13.95	-1.8181	-10.28	0	0	0	0
4.3414	13.99	-1.8419	-10.214	0	0	0	0
4.2797	14.02	-1.8565	-10.143	0	0	0	0
4.2108	14.04	-1.8644	-10.061	0	0	0	0
4.1379	14.052	-1.8686	-9.9647	0	0	0	0
4.0618	14.064	-1.8723	-9.8555	0	0	0	0
3.9822	14.083	-1.8773	-9.7406	0	0	0	0
3.9012	14.112	-1.8839	-9.6284	0	0	0	0
3.8239	14.15	-1.8917	-9.5264	0	0	0	0
3.7548	14.191	-1.8995	-9.4395	0	0	0	0
3.6948	14.227	-1.9059	-9.3669	0	0	0	0
3.6398	14.256	-1.9103	-9.303	0	0	0	0
3.5825	14.281	-1.9124	-9.2412	0	0	0	0
3.5146	14.305	-1.9124	-9.1759	0	0	0	0
3.4304	14.328	-1.9104	-9.1026	0	0	0	0
3.3283	14.346	-1.9051	-9.0177	0	0	0	0
3.2113	14.352	-1.8951	-8.9187	0	0	0	0
3.0848	14.337	-1.8795	-8.8052	0	0	0	0
2.9541	14.301	-1.8577	-8.6791	0	0	0	0
2.8226	14.248	-1.8295	-8.5427	0	0	0	0
2.692	14.181	-1.7953	-8.3972	0	0	0	0
2.5622	14.103	-1.7572	-8.2446	0	0	0	0
2.4329	14.02	-1.7184	-8.091	0	0	0	0
2.3049	13.937	-1.6807	-7.9448	0	0	0	0
2.18	13.86	-1.6437	-7.8131	0	0	0	0
2.0589	13.786	-1.6043	-7.697	-1.6279	-7.7112	0	0
1.9411	13.711	-1.5586	-7.5929	0	0	0	0
1.827	13.634	-1.5045	-7.4975	0	0	0	0
1.7211	13.56	-1.4435	-7.4126	0	0	0	0
1.6285	13.5	-1.3803	-7.3432	0	0	0	0
1.5508	13.466	-1.3201	-7.294	0	0	0	0
1.4844	13.463	-1.2667	-7.2676	0	0	0	0
1.4238	13.484	-1.2214	-7.264	0	0	0	0
1.3644	13.518	-1.1842	-7.2799	0	0	0	0
1.3033	13.553	-1.1553	-7.3075	0	0	0	0
1.2397	13.583	-1.1351	-7.3362	0	0	0	0
1.1751	13.604	-1.123	-7.355	0	0	-1.1126	-7.3822
1.1119	13.615	-1.1175	-7.3551	0	0	0	0
1.0523	13.615	-1.1162	-7.3317	0	0	0	0
0.99777	13.604	-1.116	-7.2838	0	0	0	0
0.94978	13.581	-1.1139	-7.2154	0	0	0	0
0.90991	13.548	-1.1063	-7.1336	0	0	0	0
0.87828	13.512	-1.0902	-7.0448	0	0	0	0
0.85233	13.482	-1.0631	-6.9537	0	0	0	0
0.82764	13.472	-1.0246	-6.8642	0	0	0	0
0.80033	13.492	-0.97705	-6.7811	0	0	0	0
0.76849	13.542	-0.92491	-6.7121	0	0	0	0
0.7325	13.614	-0.87306	-6.6653	0	0	0	0
0.69515	13.686	-0.82528	-6.6444	0	0	0	0
0.65988	13.73	-0.78326	-6.6474	0	0	0	0
0.62737	13.726	-0.74697	-6.6684	0	0	0	0
0.59416	13.665	-0.71579	-6.7012	0	0	0	0
0.55433	13.555	-0.68918	-6.7419	0	0	0	0
0.50221	13.413	-0.66634	-6.7899	0	0	0	0
0.43447	13.256	-0.64565	-6.8469	0	0	0	0
0.35047	13.1	-0.62472	-6.9158	0	0	0	0
0.2516	12.966	-0.60105	-6.9988	0	0	0	0
0.14093	12.868	-0.573	-7.0947	0	0	0	0
0.022597	12.806	-0.5405	-7.1974	0	0	0	0
-0.099792	12.766	-0.50498	-7.2982	0	0	0	0
-0.22453	12.731	-0.46886	-7.3882	0	0	0	0
-0.35081	12.695	-0.43471	-7.4611	0	0	0	0
-0.47667	12.658	-0.4043	-7.5153	0	0	0	0
-0.59962	12.618	-0.37805	-7.5538	0	0	0	0
-0.71849	12.571	-0.35515	-7.5815	0	0	0	0
-0.83271	12.511	-0.33398	-7.602	0	0	0	0
-0.9414	12.425	-0.31297	-7.6178	0	0	0	0
-1.0442	12.304	-0.29118	-7.6307	0	0	0	0
-1.1419	12.142	-0.26838	-7.6425	0	0	0	0
-1.2354	11.951	-0.24483	-7.6547	0	0	0	0
-1.3264	11.757	-0.22155	-7.6677	0	0	0	0
-1.4181	11.59	-0.2001	-7.6821	0	0	0	0
-1.5128	11.471	-0.18176	-7.6998	0	0	0	0
-1.6105	11.398	-0.16672	-7.7254	0	0	0	0
-1.7087	11.353	-0.15393	-7.7646	0	0	0	0
-1.8045	11.305	-0.14152	-7.8222	0	0	0	0
-1.8959	11.235	-0.12779	-7.8993	0	0	0	0
-1.9833	11.137	-0.11224	-7.9915	0	0	0	0
-2.0698	11.014	-0.095774	-8.0891	0	0	0	0
-2.1615	10.879	-0.079796	-8.1806	0	0	0	0
-2.2681	10.747	-0.06541	-8.2568	0	0	0	0
-2.403	10.628	-0.053617	-8.3142	0	0	0	0
-2.5785	10.529	-0.045841	-8.3548	0	0	0	0
-2.8004	10.454	-0.043607	-8.3829	0	0	0	0
-3.0597	10.408	-0.047536	-8.4017	0	0	0	0
-3.3273	10.392	-0.057065	-8.4134	-3.9015	10.472	0	0
-3.5641	10.399	-0.071037	-8.4195	0	0	-3.9005	10.476
