## Supplementary material for "How to control unpredictable others in court-net sports": International match data: n2_6_4.txt

1.173	12.57	-3.92	-12.422	0	0	1.1749	12.523
1.1758	12.573	-3.9343	-12.419	0	0	0	0
1.1829	12.573	-3.9538	-12.419	0	0	0	0
1.1966	12.565	-3.9772	-12.423	0	0	0	0
1.2178	12.545	-4.0027	-12.435	0	0	0	0
1.2457	12.509	-4.0281	-12.453	0	0	0	0
1.2778	12.452	-4.0522	-12.475	0	0	0	0
1.3121	12.376	-4.0743	-12.497	0	0	0	0
1.3464	12.289	-4.0934	-12.517	0	0	0	0
1.3785	12.204	-4.1063	-12.532	0	0	0	0
1.4063	12.136	-4.109	-12.543	0	0	0	0
1.4287	12.092	-4.0972	-12.548	0	0	0	0
1.446	12.071	-4.0681	-12.548	0	0	0	0
1.4595	12.067	-4.0198	-12.546	0	0	0	0
1.4703	12.068	-3.9515	-12.545	0	0	0	0
1.4792	12.063	-3.8654	-12.552	0	0	0	0
1.4865	12.04	-3.7672	-12.571	0	0	0	0
1.4933	11.993	-3.6647	-12.602	0	0	0	0
1.5006	11.923	-3.5644	-12.641	0	0	0	0
1.5088	11.83	-3.4702	-12.684	0	0	0	0
1.5177	11.72	-3.383	-12.726	0	0	0	0
1.527	11.599	-3.3015	-12.761	-3.2365	-12.757	0	0
1.5367	11.473	-3.2214	-12.787	0	0	0	0
1.5464	11.349	-3.1365	-12.799	0	0	0	0
1.5549	11.235	-3.0413	-12.796	0	0	0	0
1.5619	11.141	-2.9338	-12.778	0	0	0	0
1.5674	11.073	-2.8157	-12.748	0	0	0	0
1.5724	11.028	-2.6909	-12.715	0	0	-2.6159	-12.707
1.5776	11.001	-2.5635	-12.691	0	0	0	0
1.5832	10.986	-2.4364	-12.685	0	0	0	0
1.5888	10.977	-2.3104	-12.702	0	0	0	0
1.5928	10.973	-2.1846	-12.743	0	0	0	0
1.5935	10.971	-2.057	-12.802	0	0	0	0
1.5898	10.964	-1.9256	-12.872	0	0	0	0
1.5817	10.948	-1.7891	-12.949	0	0	0	0
1.5704	10.92	-1.6472	-13.031	0	0	0	0
1.5583	10.886	-1.5016	-13.121	0	0	0	0
1.5482	10.853	-1.3553	-13.219	0	0	0	0
1.5427	10.826	-1.2121	-13.323	0	0	0	0
1.543	10.807	-1.0755	-13.424	0	0	0	0
1.549	10.797	-0.94921	-13.514	0	0	0	0
1.5598	10.793	-0.83656	-13.587	0	0	0	0
1.5736	10.792	-0.73952	-13.641	0	0	0	0
1.588	10.791	-0.65877	-13.68	0	0	0	0
1.6016	10.788	-0.5936	-13.71	0	0	0	0
1.6145	10.779	-0.54172	-13.734	0	0	0	0
1.6285	10.762	-0.49972	-13.755	0	0	0	0
1.6467	10.735	-0.46372	-13.77	0	0	0	0
1.672	10.697	-0.42992	-13.775	0	0	0	0
1.7061	10.654	-0.39535	-13.77	0	0	0	0
1.7493	10.609	-0.35874	-13.758	0	0	0	0
1.8015	10.565	-0.32071	-13.744	0	0	0	0
1.8622	10.52	-0.28339	-13.732	0	0	0	0
1.9298	10.469	-0.24946	-13.726	0	0	0	0
2.0018	10.409	-0.22098	-13.729	0	0	0	0
2.0741	10.333	-0.19854	-13.74	0	0	0	0
2.1413	10.236	-0.18166	-13.757	0	0	0	0
2.1993	10.112	-0.16979	-13.771	0	0	0	0
2.2461	9.9654	-0.16286	-13.776	0	0	0	0
2.2821	9.8073	-0.16078	-13.768	0	0	0	0
2.3096	9.6473	-0.16289	-13.746	0	0	0	0
2.3312	9.4906	-0.1682	-13.711	0	0	0	0
2.3486	9.3362	-0.17573	-13.663	0	0	0	0
2.3621	9.1773	-0.18443	-13.608	0	0	0	0
2.3718	9.0034	-0.19315	-13.551	0	0	0	0
2.378	8.8052	-0.20109	-13.499	0	0	0	0
2.3811	8.5823	-0.20821	-13.456	0	0	0	0
2.3811	8.3466	-0.21533	-13.423	0	0	0	0
2.378	8.117	-0.22363	-13.395	0	0	0	0
2.3723	7.9101	-0.23417	-13.369	0	0	0	0
2.3651	7.7359	-0.24748	-13.338	0	0	0	0
2.3577	7.5965	-0.26373	-13.296	0	0	0	0
2.3507	7.488	-0.28331	-13.237	2.358	7.3648	0	0
2.3444	7.4017	-0.30719	-13.16	0	0	0	0
2.3387	7.3264	-0.3367	-13.066	0	0	0	0
2.3337	7.2515	-0.37294	-12.962	0	0	0	0
2.3295	7.171	-0.4163	-12.851	0	0	0	0
2.3259	7.0858	-0.46631	-12.739	0	0	2.3202	7.159
2.323	7.0021	-0.5212	-12.628	0	0	0	0
2.321	6.9265	-0.57771	-12.521	0	0	0	0
2.3197	6.8629	-0.63183	-12.422	0	0	0	0
2.3191	6.8116	-0.67989	-12.329	0	0	0	0
2.3186	6.7711	-0.71978	-12.24	0	0	0	0
2.3177	6.7384	-0.75194	-12.149	0	0	0	0
2.3156	6.712	-0.7798	-12.054	0	0	0	0
2.3113	6.6923	-0.80873	-11.948	0	0	0	0
2.3037	6.6778	-0.84371	-11.823	0	0	0	0
2.2917	6.6626	-0.88739	-11.676	0	0	0	0
2.2751	6.6413	-0.93985	-11.507	0	0	0	0
2.2542	6.6116	-0.99989	-11.318	0	0	0	0
2.2296	6.573	-1.0662	-11.118	0	0	0	0
2.2007	6.525	-1.1365	-10.917	0	0	0	0
2.1667	6.4684	-1.2072	-10.724	0	0	0	0
2.1284	6.4061	-1.2745	-10.547	0	0	0	0
2.0886	6.3436	-1.336	-10.394	0	0	0	0
2.05	6.2886	-1.3909	-10.261	0	0	0	0
2.0145	6.2467	-1.4405	-10.141	0	0	0	0
1.9833	6.2192	-1.487	-10.02	0	0	0	0
1.9563	6.2045	-1.5338	-9.8901	0	0	0	0
1.9321	6.2006	-1.5839	-9.7481	0	0	0	0
1.9069	6.2064	-1.6392	-9.5973	0	0	0	0
1.8757	6.2223	-1.7008	-9.4417	0	0	0	0
1.834	6.2496	-1.7675	-9.283	0	0	0	0
1.7799	6.2893	-1.8363	-9.1224	0	0	0	0
1.7154	6.3412	-1.9035	-8.9623	0	0	0	0
1.646	6.4046	-1.9665	-8.8043	0	0	0	0
1.5786	6.4797	-2.0245	-8.6475	0	0	0	0
1.5193	6.5643	-2.0779	-8.4867	0	0	0	0
1.4718	6.6492	-2.1287	-8.3148	0	0	0	0
1.4356	6.7221	-2.1789	-8.1292	0	0	0	0
1.4069	6.7765	-2.2289	-7.9367	0	0	0	0
1.3803	6.8146	-2.2778	-7.7496	0	0	0	0
1.3507	6.8455	-2.3248	-7.5782	-2.3397	-7.2886	0	0
1.3153	6.8818	-2.3701	-7.4252	0	0	0	0
1.2743	6.9362	-2.4142	-7.2869	0	0	0	0
1.2304	7.0191	-2.4565	-7.1603	0	0	0	0
1.1881	7.1348	-2.495	-7.0464	0	0	0	0
1.1523	7.2792	-2.5275	-6.9452	0	0	0	0
1.1259	7.4403	-2.5527	-6.8535	0	0	0	0
1.1096	7.6035	-2.5695	-6.7678	0	0	0	0
1.1004	7.7591	-2.5766	-6.6882	0	0	0	0
1.0926	7.9037	-2.573	-6.6165	0	0	0	0
1.0807	8.0401	-2.56	-6.5523	0	0	-2.6048	-6.527
1.061	8.1762	-2.5414	-6.4921	0	0	0	0
1.0327	8.321	-2.523	-6.4314	0	0	0	0
0.99742	8.4772	-2.51	-6.3664	0	0	0	0
0.95809	8.6412	-2.5053	-6.2951	0	0	0	0
0.91716	8.8062	-2.5085	-6.2171	0	0	0	0
0.8761	8.9668	-2.517	-6.1337	0	0	0	0
0.83569	9.1184	-2.5266	-6.0472	0	0	0	0
0.79703	9.2564	-2.5337	-5.9593	0	0	0	0
0.76218	9.3774	-2.5357	-5.8701	0	0	0	0
0.7332	9.483	-2.5319	-5.7804	0	0	0	0
0.71078	9.5794	-2.5225	-5.6942	0	0	0	0
0.69425	9.6712	-2.5086	-5.619	0	0	0	0
0.68277	9.7559	-2.4923	-5.5616	0	0	0	0
0.67598	9.8259	-2.4762	-5.5242	0	0	0	0
0.67395	9.8754	-2.4623	-5.504	0	0	0	0
0.67702	9.9042	-2.45	-5.4953	0	0	0	0
0.6858	9.9163	-2.4359	-5.4914	0	0	0	0
0.70093	9.9172	-2.4141	-5.4857	0	0	0	0
0.7223	9.9129	-2.3775	-5.4722	0	0	0	0
0.74809	9.9095	-2.3201	-5.4464	0	0	0	0
0.7744	9.9131	-2.2388	-5.4051	0	0	0	0
0.79685	9.9301	-2.135	-5.3461	0.83996	9.8854	0	0
0.81311	9.9654	-2.0141	-5.2694	0	0	0	0
0.82395	10.022	-1.8826	-5.1808	0	0	0	0
0.83253	10.096	-1.7465	-5.0926	0	0	0	0
0.84344	10.177	-1.6107	-5.019	0	0	0	0
0.86184	10.251	-1.4805	-4.9721	0	0	0	0
0.89241	10.308	-1.361	-4.9582	0	0	0.83485	10.362
0.93831	10.343	-1.2566	-4.9747	0	0	0	0
1.0013	10.36	-1.1705	-5.0116	0	0	0	0
1.0824	10.364	-1.1046	-5.0565	0	0	0	0
1.1822	10.359	-1.0581	-5.0995	0	0	0	0
1.2994	10.35	-1.0276	-5.1363	0	0	0	0
1.4292	10.341	-1.0077	-5.1678	0	0	0	0
