## Supplementary material for "How to control unpredictable others in court-net sports": International match data: n2_6_5.txt

-1.2536	12.464	1.8543	-9.652	0	0	-1.2551	12.445
-1.2623	12.429	1.8424	-9.6619	0	0	0	0
-1.2678	12.371	1.8215	-9.6693	0	0	0	0
-1.2725	12.292	1.7936	-9.6761	0	0	0	0
-1.2786	12.201	1.7617	-9.6834	0	0	0	0
-1.2877	12.108	1.7295	-9.6908	0	0	0	0
-1.301	12.021	1.701	-9.6956	0	0	0	0
-1.3181	11.938	1.6796	-9.6945	0	0	0	0
-1.3373	11.852	1.6661	-9.6847	0	0	0	0
-1.3556	11.762	1.6597	-9.6656	0	0	0	0
-1.3709	11.672	1.6582	-9.6398	0	0	0	0
-1.3816	11.594	1.6605	-9.6113	0	0	0	0
-1.3863	11.534	1.6663	-9.5839	0	0	0	0
-1.3839	11.494	1.6751	-9.5607	0	0	0	0
-1.373	11.471	1.686	-9.5417	0	0	0	0
-1.3533	11.46	1.6972	-9.5215	0	0	0	0
-1.3257	11.458	1.7065	-9.4919	0	0	0	0
-1.293	11.463	1.7114	-9.4461	0	0	0	0
-1.2579	11.474	1.7101	-9.3819	0	0	0	0
-1.2224	11.493	1.7023	-9.3017	0	0	0	0
-1.1887	11.521	1.6893	-9.2119	0	0	0	0
-1.159	11.558	1.6737	-9.1209	0	0	0	0
-1.135	11.601	1.6587	-9.0361	1.6424	-9.0656	0	0
-1.1165	11.645	1.6468	-8.9627	0	0	0	0
-1.1017	11.69	1.639	-8.9041	0	0	0	0
-1.0874	11.736	1.6358	-8.8599	0	0	0	0
-1.0701	11.79	1.6367	-8.8262	0	0	0	0
-1.047	11.853	1.6412	-8.7978	0	0	0	0
-1.0172	11.922	1.6482	-8.7707	0	0	0	0
-0.98208	11.991	1.6562	-8.7442	0	0	0	0
-0.94377	12.048	1.6635	-8.7198	0	0	0	0
-0.90482	12.086	1.6688	-8.6981	0	0	0	0
-0.86736	12.104	1.6721	-8.6776	0	0	0	0
-0.83304	12.109	1.6737	-8.656	0	0	0	0
-0.80321	12.116	1.6745	-8.6316	0	0	0	0
-0.77943	12.138	1.6758	-8.6044	0	0	0	0
-0.7637	12.184	1.6789	-8.5771	0	0	1.6692	-8.552
-0.7576	12.251	1.6852	-8.5536	0	0	0	0
-0.76075	12.332	1.6964	-8.538	0	0	0	0
-0.77029	12.421	1.7133	-8.5334	0	0	0	0
-0.78168	12.51	1.7356	-8.5408	0	0	0	0
-0.78985	12.596	1.7615	-8.5585	0	0	0	0
-0.79058	12.676	1.7885	-8.5824	0	0	0	0
-0.78189	12.749	1.8141	-8.6082	0	0	0	0
-0.76509	12.817	1.8378	-8.6327	0	0	0	0
-0.74485	12.877	1.8602	-8.6532	0	0	0	0
-0.7271	12.926	1.8819	-8.6657	0	0	0	0
-0.71596	12.959	1.9037	-8.6654	0	0	0	0
-0.71308	12.973	1.9265	-8.6484	0	0	0	0
-0.71973	12.968	1.951	-8.6137	0	0	0	0
-0.73829	12.939	1.977	-8.5646	0	0	0	0
-0.77198	12.885	2.0026	-8.5086	0	0	0	0
-0.82361	12.803	2.0249	-8.4559	0	0	0	0
-0.89411	12.7	2.0411	-8.4162	0	0	0	0
-0.98135	12.587	2.0481	-8.3972	0	0	0	0
-1.0807	12.481	2.043	-8.4043	0	0	0	0
-1.1884	12.403	2.0244	-8.44	0	0	0	0
-1.3045	12.365	1.9922	-8.5041	0	0	0	0
-1.4312	12.367	1.948	-8.5937	0	0	0	0
-1.5705	12.397	1.8946	-8.7043	0	0	0	0
-1.7224	12.446	1.8356	-8.8291	0	0	0	0
-1.8856	12.507	1.7756	-8.9581	0	0	0	0
-2.0569	12.577	1.7188	-9.0799	0	0	0	0
-2.2327	12.651	1.6684	-9.1852	0	0	0	0
-2.4088	12.729	1.6257	-9.2689	0	0	0	0
-2.582	12.814	1.5904	-9.3304	-2.5529	12.54	0	0
-2.7506	12.905	1.5595	-9.3722	0	0	0	0
-2.9145	12.995	1.5273	-9.3991	0	0	0	0
-3.0741	13.081	1.4863	-9.4173	0	0	0	0
-3.2289	13.159	1.4289	-9.4334	0	0	-3.2761	13.107
-3.3764	13.225	1.3504	-9.4534	0	0	0	0
-3.5141	13.271	1.2501	-9.4828	0	0	0	0
-3.6394	13.295	1.1312	-9.5266	0	0	0	0
-3.7507	13.296	1.0001	-9.5874	0	0	0	0
-3.8476	13.279	0.8654	-9.6618	0	0	0	0
-3.9312	13.255	0.73596	-9.7401	0	0	0	0
-4.0034	13.23	0.61871	-9.8119	0	0	0	0
-4.0661	13.211	0.51848	-9.8723	0	0	0	0
-4.1206	13.2	0.43803	-9.9212	0	0	0	0
-4.1678	13.196	0.3771	-9.9597	0	0	0	0
-4.2084	13.201	0.33224	-9.9888	0	0	0	0
-4.2432	13.216	0.29823	-10.01	0	0	0	0
-4.2751	13.243	0.26962	-10.022	0	0	0	0
-4.3078	13.281	0.24174	-10.028	0	0	0	0
-4.3453	13.331	0.21168	-10.026	0	0	0	0
-4.3899	13.386	0.17906	-10.019	0	0	0	0
-4.4405	13.437	0.1456	-10.008	0	0	0	0
-4.4932	13.478	0.11368	-9.9929	0	0	0	0
-4.5415	13.504	0.084841	-9.977	0	0	0	0
-4.578	13.513	0.059134	-9.9621	0	0	0	0
-4.5966	13.504	0.03524	-9.9495	0	0	0	0
-4.5925	13.474	0.011407	-9.9386	0	0	0	0
-4.5628	13.422	-0.013333	-9.9281	0	0	0	0
-4.5078	13.349	-0.039075	-9.9165	0	0	0	0
-4.4319	13.262	-0.065809	-9.9029	0	0	0	0
-4.3428	13.175	-0.093389	-9.8881	0	0	0	0
-4.2484	13.105	-0.12082	-9.8746	0	0	0	0
-4.1545	13.069	-0.14626	-9.8665	0	0	0	0
-4.0659	13.082	-0.16794	-9.8681	0	0	0	0
-3.9854	13.145	-0.1849	-9.8822	0	0	0	0
-3.9128	13.243	-0.19706	-9.9104	0	0	0	0
-3.8445	13.352	-0.20503	-9.9528	0	0	0	0
-3.7751	13.448	-0.20992	-10.008	0	0	0	0
-3.6995	13.521	-0.21306	-10.074	0	0	0	0
-3.6151	13.573	-0.21559	-10.142	0	0	0	0
-3.5221	13.609	-0.21819	-10.207	0	0	0	0
-3.4222	13.63	-0.2207	-10.26	0	0	0	0
-3.3173	13.639	-0.22172	-10.3	0	0	0	0
-3.2088	13.64	-0.21873	-10.324	0	0	0	0
-3.0983	13.64	-0.20906	-10.333	0	0	0	0
-2.9886	13.65	-0.1912	-10.332	0	0	0	0
-2.8822	13.672	-0.16583	-10.327	0	0	0	0
-2.7799	13.704	-0.13547	-10.323	0	0	0	0
-2.6802	13.739	-0.10336	-10.321	0	0	0	0
-2.5799	13.775	-0.072922	-10.325	0	0	0	0
-2.475	13.809	-0.047117	-10.332	-0.011183	-10.277	0	0
-2.3616	13.844	-0.026965	-10.341	0	0	0	0
-2.2382	13.887	-0.011019	-10.348	0	0	0	0
-2.1074	13.944	0.003582	-10.347	0	0	0	0
-1.975	14.015	0.019636	-10.337	0	0	0	0
-1.8478	14.087	0.038937	-10.315	0	0	0	0
-1.7308	14.14	0.062195	-10.284	0	0	0	0
-1.6265	14.163	0.089294	-10.251	0	0	0	0
-1.5343	14.159	0.1192	-10.221	0	0	0	0
-1.4521	14.143	0.14983	-10.199	0	0	0	0
-1.3769	14.129	0.17879	-10.183	0	0	0	0
-1.3065	14.126	0.20437	-10.172	0	0	0	0
-1.2402	14.14	0.22596	-10.16	0	0	0	0
-1.1792	14.169	0.24341	-10.145	0	0	0	0
-1.1265	14.208	0.25647	-10.123	0	0	0	0
-1.0841	14.246	0.2644	-10.095	0	0	0	0
-1.0512	14.276	0.26593	-10.062	0	0	0	0
-1.025	14.296	0.25997	-10.03	0	0	0.29064	-9.916
-1.0029	14.306	0.24662	-9.9986	0	0	0	0
-0.98428	14.309	0.22757	-9.964	0	0	0	0
-0.9707	14.308	0.20547	-9.9183	0	0	0	0
-0.96368	14.308	0.18302	-9.8527	0	0	0	0
-0.96381	14.31	0.16237	-9.7618	0	0	0	0
-0.97079	14.321	0.14555	-9.6476	0	0	0	0
-0.98336	14.341	0.1349	-9.5222	0	0	0	0
-0.99886	14.374	0.13201	-9.4041	0	0	0	0
-1.0123	14.418	0.13595	-9.3092	0	0	0	0
-1.016	14.468	0.14252	-9.2425	0	0	0	0
-1.0009	14.516	0.1455	-9.1993	0	0	0	0
-0.95992	14.556	0.13965	-9.1712	0	0	0	0
-0.8896	14.584	0.12345	-9.1515	0	0	0	0
-0.78958	14.594	0.099139	-9.136	0	0	0	0
-0.66294	14.584	0.071166	-9.1202	0	0	0	0
-0.51709	14.557	0.044537	-9.0979	0	0	0	0
-0.36192	14.515	0.023434	-9.0607	0	0	0	0
-0.20511	14.459	0.010279	-9.0017	0	0	0	0
-0.049815	14.395	0.005487	-8.9201	0	0	0	0
0.10467	14.33	0.007769	-8.8241	0	0	0	0
0.26101	14.276	0.014903	-8.7264	0	0	0	0
0.42127	14.243	0.024682	-8.6361	0	0	0	0
0.58514	14.236	0.035444	-8.5557	0	0	0	0
0.75004	14.258	0.045818	-8.4837	0	0	0	0
0.91232	14.306	0.054275	-8.4201	0	0	0	0
1.0688	14.371	0.059283	-8.3664	1.086	14.413	0	0
1.2173	14.441	0.059913	-8.3236	0	0	0	0
1.3561	14.501	0.056161	-8.2891	0	0	0	0
1.4845	14.536	0.048908	-8.2578	0	0	0	0
1.6035	14.538	0.039724	-8.2252	0	0	0	0
1.716	14.512	0.030338	-8.1913	0	0	0	0
1.8253	14.476	0.021943	-8.1598	0	0	0	0
1.9323	14.451	0.014971	-8.1349	0	0	0	0
2.0356	14.448	0.009269	-8.1215	0	0	2.0739	14.338
2.1324	14.465	0.003903	-8.1241	0	0	0	0
2.221	14.494	-0.003197	-8.1456	0	0	0	0
2.3013	14.526	-0.014973	-8.1853	0	0	0	0
2.3738	14.552	-0.034328	-8.2387	0	0	0	0
2.4373	14.571	-0.063168	-8.2984	0	0	0	0
2.4894	14.588	-0.10175	-8.3569	0	0	0	0
2.5292	14.61	-0.14829	-8.4097	0	0	0	0
2.5589	14.646	-0.19889	-8.4561	0	0	0	0
2.5819	14.702	-0.24851	-8.4967	0	0	0	0
2.6012	14.781	-0.29256	-8.5327	0	0	0	0
2.6185	14.878	-0.32804	-8.5673	0	0	0	0
2.6357	14.981	-0.3534	-8.6062	0	0	0	0
2.6543	15.08	-0.36856	-8.6547	0	0	0	0
2.6759	15.166	-0.37529	-8.7157	0	0	0	0
2.7005	15.241	-0.37717	-8.7887	0	0	0	0
2.7264	15.303	-0.37826	-8.8705	0	0	0	0
2.7509	15.347	-0.38158	-8.9576	0	0	0	0
2.7707	15.364	-0.38859	-9.0476	0	0	0	0
2.7828	15.344	-0.39995	-9.1401	0	0	0	0
2.7844	15.287	-0.41646	-9.2344	0	0	0	0
2.7737	15.197	-0.43912	-9.3283	0	0	0	0
2.7495	15.084	-0.46886	-9.418	0	0	0	0
2.7119	14.963	-0.50635	-9.4988	0	0	0	0
2.6631	14.847	-0.55132	-9.5655	0	0	0	0
2.6063	14.749	-0.6019	-9.6145	0	0	0	0
2.5447	14.675	-0.65502	-9.6459	0	0	0	0
2.4799	14.628	-0.70822	-9.664	0	0	0	0
2.4127	14.604	-0.76112	-9.6753	0	0	0	0
2.3445	14.597	-0.81507	-9.687	0	0	0	0
2.2774	14.6	-0.87104	-9.7053	0	0	0	0
2.2133	14.608	-0.92774	-9.7346	0	0	0	0
2.154	14.617	-0.98205	-9.7776	0	0	0	0
2.1011	14.626	-1.0314	-9.8361	0	0	0	0
2.0567	14.632	-1.0755	-9.9115	0	0	0	0
2.0223	14.635	-1.1166	-10.003	0	0	0	0
1.9969	14.635	-1.1581	-10.106	0	0	0	0
1.9762	14.634	-1.2035	-10.209	0	0	0	0
1.9532	14.633	-1.2546	-10.3	0	0	0	0
1.9214	14.634	-1.3108	-10.371	0	0	0	0
1.8768	14.641	-1.3696	-10.422	0	0	0	0
1.8196	14.657	-1.4281	-10.455	0	0	0	0
1.7528	14.687	-1.4844	-10.474	0	0	0	0
1.6797	14.735	-1.5375	-10.487	0	0	0	0
1.6033	14.8	-1.5865	-10.505	0	0	0	0
1.5258	14.879	-1.6304	-10.533	0	0	0	0
1.4497	14.956	-1.6675	-10.575	0	0	0	0
1.377	15.009	-1.6958	-10.626	0	0	0	0
1.3091	15.019	-1.7148	-10.68	0	0	0	0
1.2464	14.977	-1.7261	-10.729	0	0	0	0
1.1887	14.895	-1.7336	-10.767	0	0	0	0
1.1349	14.79	-1.7417	-10.791	0	0	0	0
1.0841	14.684	-1.7546	-10.8	0	0	0	0
1.0358	14.59	-1.7749	-10.796	0	0	0	0
0.99045	14.517	-1.8033	-10.78	0	0	0	0
0.94899	14.468	-1.8397	-10.754	0	0	0	0
0.913	14.441	-1.8832	-10.724	0	0	0	0
0.88414	14.429	-1.9323	-10.693	0	0	0	0
0.86311	14.428	-1.9844	-10.669	0	0	0	0
0.84877	14.431	-2.0359	-10.655	0	0	0	0
0.83824	14.437	-2.0837	-10.653	0	0	0	0
0.82784	14.443	-2.1267	-10.662	0	0	0	0
0.81403	14.448	-2.166	-10.677	0	0	0	0
0.79438	14.452	-2.2023	-10.694	0	0	0	0
0.76822	14.456	-2.2352	-10.703	0	0	0	0
0.73614	14.459	-2.2635	-10.701	0	0	0	0
0.69889	14.462	-2.2855	-10.689	0	0	0	0
0.65725	14.465	-2.3007	-10.672	0	0	0	0
0.61236	14.469	-2.31	-10.652	0	0	0	0
0.5656	14.472	-2.3148	-10.626	0	0	0	0
0.51932	14.475	-2.3169	-10.589	0	0	0	0
0.478	14.478	-2.3178	-10.535	0	0	0	0
0.4473	14.479	-2.3185	-10.462	0	0	0	0
0.43109	14.477	-2.3196	-10.372	0	0	0	0
0.42914	14.474	-2.3215	-10.273	0	0	0	0
0.43739	14.468	-2.3248	-10.178	0	0	0	0
0.45015	14.462	-2.3299	-10.094	0	0	0	0
0.4628	14.457	-2.3363	-10.026	-2.332	-9.9337	0	0
0.47309	14.456	-2.3423	-9.9676	0	0	0	0
0.4807	14.464	-2.3461	-9.9124	0	0	0	0
0.48651	14.487	-2.3464	-9.8511	0	0	0	0
0.4919	14.531	-2.3424	-9.7776	0	0	0	0
0.49828	14.6	-2.3343	-9.6922	0	0	0	0
0.50663	14.695	-2.3235	-9.6	0	0	0	0
0.51723	14.807	-2.3127	-9.5079	0	0	0	0
0.53019	14.923	-2.3045	-9.4207	0	0	0	0
0.5459	15.034	-2.3002	-9.3417	0	0	0	0
0.56423	15.137	-2.2999	-9.2745	0	0	0	0
0.58352	15.232	-2.3027	-9.2237	0	0	0	0
0.60104	15.317	-2.3076	-9.1917	0	0	0	0
0.61475	15.39	-2.3139	-9.1786	0	0	0	0
0.62407	15.447	-2.3217	-9.1833	0	0	0	0
0.62934	15.482	-2.331	-9.2046	0	0	0	0
0.63107	15.484	-2.3408	-9.2407	0	0	0	0
0.62943	15.447	-2.3494	-9.2881	0	0	0	0
0.62413	15.373	-2.3536	-9.3394	0	0	-2.356	-9.395
0.61453	15.276	-2.3503	-9.3847	0	0	0	0
0.59995	15.172	-2.3364	-9.4149	0	0	0	0
0.57988	15.076	-2.3104	-9.4229	0	0	0	0
0.55405	14.992	-2.2719	-9.4031	0	0	0	0
0.52343	14.918	-2.2219	-9.3504	0	0	0	0
0.49125	14.856	-2.1626	-9.263	0	0	0	0
0.46243	14.809	-2.0972	-9.1459	0	0	0	0
0.441	14.777	-2.0287	-9.0149	0	0	0	0
0.42842	14.76	-1.9597	-8.895	0	0	0	0
0.42382	14.753	-1.8922	-8.8109	0	0	0	0
0.42502	14.751	-1.8288	-8.7753	0	0	0	0
0.42984	14.752	-1.7736	-8.7847	0	0	0	0
0.43785	14.752	-1.7298	-8.8239	0	0	0	0
0.45155	14.748	-1.6973	-8.8736	0	0	0	0
0.47588	14.737	-1.673	-8.9174	0	0	0	0
0.51618	14.718	-1.6536	-8.9454	0	0	0	0
0.57646	14.692	-1.6361	-8.956	0	0	0	0
0.65834	14.661	-1.6174	-8.9538	0	0	0	0
0.7601	14.635	-1.5947	-8.9434	0	0	0	0
0.8764	14.618	-1.566	-8.9273	0	0	0	0
0.9998	14.612	-1.5307	-8.9069	0	0	0	0
1.1234	14.611	-1.4904	-8.8845	0	0	0	0
1.2434	14.613	-1.4473	-8.8641	0	0	0	0
1.3608	14.616	-1.4041	-8.85	0	0	0	0
1.4802	14.623	-1.3631	-8.8463	0	0	0	0
1.6076	14.632	-1.3251	-8.8553	0	0	0	0
1.7463	14.641	-1.2902	-8.8772	0	0	0	0
1.895	14.65	-1.2591	-8.9077	0	0	0	0
2.0502	14.66	-1.2326	-8.9385	0	0	0	0
2.2105	14.674	-1.2112	-8.9588	2.2215	14.607	0	0
2.3772	14.689	-1.194	-8.9595	0	0	0	0
2.5522	14.702	-1.1784	-8.9376	0	0	0	0
2.735	14.705	-1.1604	-8.8978	0	0	0	0
2.9232	14.694	-1.1352	-8.8472	0	0	0	0
3.1153	14.674	-1.099	-8.7896	0	0	0	0
3.311	14.651	-1.0508	-8.7241	0	0	0	0
3.5095	14.633	-0.99223	-8.6483	0	0	0	0
3.7082	14.627	-0.92671	-8.5619	0	0	0	0
3.9034	14.636	-0.85911	-8.4672	0	0	0	0
4.0908	14.664	-0.79498	-8.3678	0	0	0	0
4.266	14.712	-0.73802	-8.2656	0	0	4.3666	14.741
4.4251	14.777	-0.68869	-8.1599	0	0	0	0
4.5659	14.855	-0.64482	-8.0481	0	0	0	0
4.6889	14.937	-0.60252	-7.9268	0	0	0	0
4.798	15.014	-0.55685	-7.7932	0	0	0	0
4.8998	15.079	-0.50349	-7.6469	0	0	0	0
4.9996	15.134	-0.44044	-7.4915	0	0	0	0
5.0984	15.18	-0.36818	-7.3368	0	0	0	0
5.1916	15.215	-0.2886	-7.1938	0	0	0	0
5.2709	15.238	-0.2043	-7.0693	0	0	0	0
5.3298	15.25	-0.11807	-6.9642	0	0	0	0
5.3656	15.252	-0.032196	-6.8775	0	0	0	0
5.3794	15.247	0.051235	-6.8078	0	0	0	0
