## Supplementary material for "How to control unpredictable others in court-net sports": International match data: n2_6_6.txt

1.1882	12.31	-3.8954	-12.133	0	0	1.1736	12.268
1.1821	12.316	-3.9041	-12.173	0	0	0	0
1.1784	12.328	-3.9087	-12.221	0	0	0	0
1.175	12.345	-3.911	-12.278	0	0	0	0
1.1697	12.361	-3.9121	-12.341	0	0	0	0
1.1608	12.37	-3.9127	-12.406	0	0	0	0
1.1476	12.36	-3.9138	-12.464	0	0	0	0
1.1305	12.321	-3.9167	-12.508	0	0	0	0
1.1111	12.251	-3.9217	-12.534	0	0	0	0
1.0914	12.158	-3.9285	-12.543	0	0	0	0
1.0732	12.055	-3.935	-12.538	0	0	0	0
1.0585	11.959	-3.9378	-12.521	0	0	0	0
1.0482	11.883	-3.9333	-12.499	0	0	0	0
1.042	11.831	-3.9189	-12.477	0	0	0	0
1.0391	11.802	-3.8946	-12.457	0	0	0	0
1.0385	11.789	-3.863	-12.437	0	0	0	0
1.0393	11.786	-3.8276	-12.417	0	0	0	0
1.0408	11.788	-3.7921	-12.393	0	0	0	0
1.0426	11.793	-3.7601	-12.364	-3.7516	-12.402	0	0
1.0442	11.798	-3.7352	-12.334	0	0	0	0
1.0451	11.802	-3.7204	-12.305	0	0	0	0
1.0447	11.804	-3.717	-12.281	0	0	0	0
1.042	11.805	-3.724	-12.26	0	0	0	0
1.0362	11.805	-3.7386	-12.242	0	0	0	0
1.0264	11.804	-3.757	-12.224	0	0	0	0
1.0122	11.803	-3.7764	-12.206	0	0	0	0
0.99475	11.802	-3.7948	-12.188	0	0	0	0
0.9772	11.804	-3.811	-12.17	0	0	0	0
0.96381	11.809	-3.8239	-12.154	0	0	0	0
0.95837	11.819	-3.833	-12.141	0	0	0	0
0.96308	11.837	-3.8386	-12.133	0	0	0	0
0.9784	11.864	-3.8413	-12.128	0	0	0	0
1.003	11.9	-3.8418	-12.126	0	0	0	0
1.0339	11.945	-3.8402	-12.124	0	0	0	0
1.0672	12.003	-3.8363	-12.122	0	0	0	0
1.099	12.074	-3.8295	-12.118	0	0	0	0
1.1268	12.159	-3.8194	-12.112	0	0	-3.8238	-12.073
1.149	12.255	-3.8061	-12.105	0	0	0	0
1.1652	12.353	-3.7911	-12.095	0	0	0	0
1.1757	12.438	-3.7769	-12.082	0	0	0	0
1.1811	12.501	-3.7669	-12.062	0	0	0	0
1.1826	12.541	-3.7634	-12.032	0	0	0	0
1.1814	12.56	-3.7673	-11.989	0	0	0	0
1.1788	12.565	-3.7779	-11.932	0	0	0	0
1.1761	12.561	-3.7932	-11.866	0	0	0	0
1.1748	12.553	-3.8097	-11.798	0	0	0	0
1.1768	12.546	-3.8227	-11.741	0	0	0	0
1.1841	12.547	-3.8268	-11.709	0	0	0	0
1.1992	12.56	-3.8196	-11.71	0	0	0	0
1.2237	12.591	-3.8029	-11.741	0	0	0	0
1.2576	12.646	-3.7827	-11.788	0	0	0	0
1.2982	12.726	-3.7654	-11.836	0	0	0	0
1.3413	12.826	-3.7542	-11.876	0	0	0	0
1.3836	12.929	-3.7474	-11.906	0	0	0	0
1.4234	13.017	-3.7392	-11.928	0	0	0	0
1.4594	13.071	-3.7216	-11.948	1.4903	13.271	0	0
1.492	13.085	-3.6877	-11.971	0	0	0	0
1.5234	13.07	-3.6332	-11.997	0	0	0	0
1.5569	13.049	-3.5575	-12.028	0	0	0	0
1.5965	13.042	-3.4633	-12.067	0	0	0	0
1.6447	13.058	-3.3558	-12.114	0	0	0	0
1.7019	13.087	-3.2399	-12.17	0	0	0	0
1.7658	13.112	-3.1198	-12.235	0	0	0	0
1.8334	13.117	-2.9986	-12.307	0	0	0	0
1.9021	13.1	-2.8794	-12.38	0	0	0	0
1.9693	13.065	-2.7648	-12.448	0	0	0	0
2.0329	13.019	-2.6572	-12.505	0	0	0	0
2.0907	12.966	-2.5591	-12.549	0	0	0	0
2.1408	12.911	-2.4735	-12.579	0	0	0	0
2.1818	12.858	-2.403	-12.596	0	0	0	0
2.2123	12.815	-2.3479	-12.602	0	0	0	0
2.2323	12.786	-2.306	-12.6	0	0	0	0
2.243	12.769	-2.2725	-12.593	0	0	0	0
2.2468	12.758	-2.2421	-12.588	0	0	0	0
2.2462	12.746	-2.2109	-12.587	0	0	0	0
2.2438	12.721	-2.1768	-12.592	0	0	0	0
2.2418	12.673	-2.1391	-12.603	0	0	2.2313	12.675
2.2423	12.593	-2.0984	-12.622	0	0	0	0
2.2476	12.48	-2.0563	-12.65	0	0	0	0
2.2597	12.342	-2.0151	-12.687	0	0	0	0
2.281	12.201	-1.9769	-12.731	0	0	0	0
2.3139	12.083	-1.9428	-12.779	0	0	0	0
2.3605	12.009	-1.913	-12.826	0	0	0	0
2.4208	11.988	-1.8872	-12.868	0	0	0	0
2.4928	12.02	-1.8659	-12.904	0	0	0	0
2.5728	12.089	-1.8504	-12.933	0	0	0	0
2.6557	12.165	-1.8435	-12.955	0	0	0	0
2.7359	12.223	-1.8478	-12.97	0	0	0	0
2.8094	12.25	-1.865	-12.975	0	0	0	0
2.8757	12.252	-1.8949	-12.97	0	0	0	0
2.937	12.239	-1.9343	-12.959	0	0	0	0
2.9952	12.227	-1.978	-12.947	0	0	0	0
3.0512	12.225	-2.0193	-12.942	0	0	0	0
3.1033	12.239	-2.0531	-12.948	0	0	0	0
3.148	12.267	-2.0763	-12.967	0	0	0	0
3.181	12.304	-2.0886	-12.998	0	0	0	0
3.1994	12.341	-2.0912	-13.042	0	0	0	0
3.2015	12.373	-2.0868	-13.095	0	0	0	0
3.1879	12.395	-2.0796	-13.152	0	0	0	0
3.1599	12.408	-2.0748	-13.21	0	0	0	0
3.1194	12.416	-2.0772	-13.268	-2.0576	-13.253	0	0
3.069	12.418	-2.091	-13.327	0	0	0	0
3.0124	12.419	-2.1188	-13.391	0	0	0	0
2.9541	12.421	-2.1607	-13.465	0	0	0	0
2.8977	12.425	-2.2142	-13.549	0	0	0	0
2.8445	12.436	-2.2745	-13.642	0	0	0	0
2.7949	12.455	-2.3363	-13.735	0	0	0	0
2.7492	12.486	-2.3939	-13.822	0	0	0	0
2.7084	12.53	-2.4425	-13.899	0	0	0	0
2.6736	12.584	-2.4794	-13.966	0	0	0	0
2.6438	12.646	-2.5046	-14.026	0	0	0	0
2.616	12.717	-2.52	-14.08	0	0	0	0
2.585	12.799	-2.5287	-14.129	0	0	0	0
2.5461	12.896	-2.5346	-14.17	0	0	0	0
2.4972	13.003	-2.5416	-14.197	0	0	-2.5327	-14.205
2.44	13.109	-2.553	-14.21	0	0	0	0
2.3779	13.202	-2.5713	-14.207	0	0	0	0
2.3133	13.272	-2.5975	-14.196	0	0	0	0
2.248	13.315	-2.6311	-14.182	0	0	0	0
2.1839	13.33	-2.6701	-14.172	0	0	0	0
2.1227	13.324	-2.711	-14.172	0	0	0	0
2.0656	13.302	-2.7501	-14.185	0	0	0	0
2.0131	13.269	-2.7841	-14.212	0	0	0	0
1.9648	13.227	-2.8113	-14.249	0	0	0	0
1.9198	13.18	-2.8313	-14.292	0	0	0	0
1.8772	13.134	-2.8453	-14.336	0	0	0	0
1.8355	13.098	-2.8554	-14.377	0	0	0	0
1.7921	13.077	-2.8637	-14.414	0	0	0	0
1.7451	13.075	-2.871	-14.45	0	0	0	0
1.6956	13.085	-2.8765	-14.485	0	0	0	0
1.6476	13.103	-2.8772	-14.518	0	0	0	0
1.6058	13.117	-2.8687	-14.545	0	0	0	0
1.5732	13.12	-2.8472	-14.565	0	0	0	0
1.5504	13.11	-2.8101	-14.574	0	0	0	0
1.5355	13.097	-2.7572	-14.571	0	0	0	0
1.5247	13.089	-2.6902	-14.555	0	0	0	0
1.5135	13.093	-2.6116	-14.524	0	0	0	0
1.498	13.112	-2.5248	-14.483	0	0	0	0
1.4752	13.147	-2.4331	-14.438	0	0	0	0
1.4447	13.192	-2.3386	-14.397	0	0	0	0
1.4079	13.241	-2.242	-14.363	0	0	0	0
1.3672	13.292	-2.1436	-14.338	0	0	0	0
1.3244	13.346	-2.0446	-14.318	0	0	0	0
1.2799	13.41	-1.9474	-14.299	0	0	0	0
1.2329	13.486	-1.8549	-14.28	0	0	0	0
1.1829	13.573	-1.7696	-14.262	0	0	0	0
1.1317	13.664	-1.6944	-14.245	0	0	0	0
1.0831	13.747	-1.6318	-14.229	0	0	0	0
1.0417	13.814	-1.5823	-14.21	1.0082	13.825	0	0
1.0103	13.86	-1.5433	-14.186	0	0	0	0
0.98931	13.887	-1.5095	-14.157	0	0	0	0
0.97731	13.899	-1.4756	-14.122	0	0	0	0
0.97189	13.901	-1.438	-14.08	0	0	0	0
0.97061	13.897	-1.3959	-14.03	0	0	0	0
0.97156	13.892	-1.3507	-13.972	0	0	0	0
0.97346	13.891	-1.3045	-13.91	0	0	0	0
0.97568	13.897	-1.2589	-13.848	0	0	0.97275	13.84
0.97813	13.913	-1.2138	-13.796	0	0	0	0
0.98103	13.942	-1.1683	-13.76	0	0	0	0
0.98476	13.984	-1.1205	-13.743	0	0	0	0
0.9896	14.037	-1.0689	-13.743	0	0	0	0
0.99545	14.09	-1.0136	-13.755	0	0	0	0
1.0016	14.136	-0.95728	-13.771	0	0	0	0
1.0071	14.174	-0.90377	-13.781	0	0	0	0
1.0112	14.208	-0.85682	-13.78	0	0	0	0
1.014	14.246	-0.81901	-13.767	0	0	0	0
1.0156	14.289	-0.79175	-13.743	0	0	0	0
1.0168	14.334	-0.77578	-13.715	0	0	0	0
1.0181	14.375	-0.77175	-13.686	0	0	0	0
1.0202	14.406	-0.78088	-13.662	0	0	0	0
1.0235	14.427	-0.80512	-13.644	0	0	0	0
1.0283	14.439	-0.84643	-13.631	0	0	0	0
1.0341	14.444	-0.9051	-13.625	0	0	0	0
1.0399	14.446	-0.97849	-13.629	0	0	0	0
1.0439	14.447	-1.0615	-13.643	0	0	0	0
1.0448	14.448	-1.1486	-13.669	0	0	0	0
1.0417	14.45	-1.2347	-13.704	0	0	0	0
1.0344	14.453	-1.3164	-13.746	0	0	0	0
1.0227	14.454	-1.3923	-13.795	0	0	0	0
1.0062	14.451	-1.4626	-13.849	0	0	0	0
0.98413	14.439	-1.528	-13.908	0	0	0	0
0.95577	14.414	-1.5891	-13.967	0	0	0	0
0.92046	14.371	-1.647	-14.022	0	0	0	0
0.87796	14.31	-1.7038	-14.069	-1.7041	-14.087	0	0
0.82907	14.232	-1.7634	-14.1	0	0	0	0
0.77575	14.148	-1.8296	-14.114	0	0	0	0
0.72065	14.065	-1.9049	-14.11	0	0	0	0
0.6671	13.991	-1.9891	-14.092	0	0	0	0
0.61866	13.927	-2.0791	-14.066	0	0	0	0
0.57819	13.867	-2.1702	-14.039	0	0	0	0
0.54714	13.808	-2.2584	-14.015	0	0	0	0
0.52501	13.746	-2.3396	-13.998	0	0	0	0
0.50979	13.682	-2.4101	-13.989	0	0	0	0
0.49934	13.616	-2.4678	-13.988	0	0	0	0
0.49254	13.548	-2.5126	-13.992	0	0	0	0
0.48944	13.478	-2.5461	-13.997	0	0	0	0
0.49085	13.412	-2.5711	-13.998	0	0	0	0
0.49789	13.351	-2.5907	-13.998	0	0	0	0
0.51174	13.298	-2.6067	-13.996	0	0	0	0
0.53301	13.258	-2.6204	-13.993	0	0	0	0
0.56101	13.242	-2.6334	-13.99	0	0	0	0
0.59348	13.262	-2.6475	-13.987	0	0	0	0
0.6271	13.322	-2.6644	-13.986	0	0	-2.6585	-13.878
0.65866	13.406	-2.6853	-13.986	0	0	0	0
0.68656	13.493	-2.7115	-13.984	0	0	0	0
0.7114	13.564	-2.7447	-13.979	0	0	0	0
0.73488	13.608	-2.7858	-13.968	0	0	0	0
0.75811	13.626	-2.8335	-13.951	0	0	0	0
0.78076	13.617	-2.8836	-13.933	0	0	0	0
0.80166	13.587	-2.9308	-13.921	0	0	0	0
0.81975	13.541	-2.9708	-13.922	0	0	0	0
0.8344	13.489	-3.0012	-13.935	0	0	0	0
0.84571	13.439	-3.0212	-13.959	0	0	0	0
0.85539	13.4	-3.0319	-13.99	0	0	0	0
0.86717	13.373	-3.036	-14.021	0	0	0	0
0.88624	13.356	-3.0371	-14.049	0	0	0	0
0.91812	13.345	-3.038	-14.072	0	0	0	0
0.96694	13.339	-3.0388	-14.088	0	0	0	0
1.0336	13.335	-3.0368	-14.099	0	0	0	0
1.1155	13.333	-3.0272	-14.104	0	0	0	0
1.2068	13.334	-3.0045	-14.103	0	0	0	0
1.3004	13.34	-2.9658	-14.095	0	0	0	0
1.3897	13.354	-2.9108	-14.079	0	0	0	0
1.4704	13.375	-2.8416	-14.051	0	0	0	0
1.5415	13.403	-2.7614	-14.011	0	0	0	0
1.6043	13.432	-2.6735	-13.959	0	0	0	0
1.6616	13.453	-2.581	-13.9	1.663	13.247	0	0
1.7171	13.46	-2.4862	-13.843	0	0	0	0
1.7742	13.446	-2.3908	-13.794	0	0	0	0
1.835	13.407	-2.2963	-13.759	0	0	0	0
1.8994	13.349	-2.2042	-13.735	0	0	0	0
1.9652	13.281	-2.1172	-13.721	0	0	0	0
2.0298	13.217	-2.0385	-13.714	0	0	0	0
2.09	13.161	-1.9716	-13.711	0	0	0	0
2.1426	13.113	-1.9188	-13.71	0	0	0	0
2.1846	13.066	-1.8801	-13.707	0	0	0	0
2.2157	13.017	-1.8536	-13.7	0	0	0	0
2.2376	12.971	-1.8365	-13.684	0	0	0	0
2.2529	12.939	-1.8252	-13.657	0	0	0	0
2.2637	12.926	-1.8157	-13.619	0	0	0	0
2.2715	12.928	-1.8042	-13.569	0	0	0	0
2.2784	12.934	-1.7883	-13.51	0	0	2.2739	12.935
2.2869	12.933	-1.7678	-13.447	0	0	0	0
2.3003	12.914	-1.7434	-13.386	0	0	0	0
2.3211	12.875	-1.7152	-13.335	0	0	0	0
2.351	12.818	-1.6827	-13.296	0	0	0	0
2.3908	12.75	-1.6459	-13.268	0	0	0	0
2.441	12.676	-1.6071	-13.249	0	0	0	0
2.5024	12.602	-1.5691	-13.233	0	0	0	0
2.5748	12.534	-1.5351	-13.219	0	0	0	0
2.6559	12.485	-1.5073	-13.205	0	0	0	0
2.7409	12.463	-1.488	-13.191	0	0	0	0
2.8244	12.475	-1.4805	-13.178	0	0	0	0
2.9015	12.526	-1.4888	-13.168	0	0	0	0
2.9684	12.615	-1.5161	-13.165	0	0	0	0
3.0223	12.734	-1.5628	-13.169	0	0	0	0
3.0616	12.865	-1.6271	-13.177	0	0	0	0
3.087	12.988	-1.7055	-13.187	0	0	0	0
3.1013	13.088	-1.794	-13.194	0	0	0	0
3.1082	13.158	-1.8884	-13.201	0	0	0	0
3.1102	13.201	-1.9847	-13.209	0	0	0	0
3.1087	13.223	-2.0791	-13.221	0	0	0	0
3.1029	13.232	-2.1683	-13.239	0	0	0	0
3.0907	13.234	-2.2496	-13.263	0	0	0	0
3.0687	13.233	-2.3221	-13.289	0	0	0	0
3.0335	13.23	-2.3882	-13.314	-2.3964	-13.231	0	0
2.9826	13.224	-2.452	-13.335	0	0	0	0
2.9156	13.212	-2.5186	-13.348	0	0	0	0
2.8341	13.189	-2.5919	-13.352	0	0	0	0
2.7411	13.151	-2.6726	-13.35	0	0	0	0
2.6409	13.096	-2.7586	-13.345	0	0	0	0
2.539	13.029	-2.8463	-13.341	0	0	0	0
2.441	12.963	-2.9316	-13.34	0	0	0	0
2.3505	12.917	-3.0107	-13.342	0	0	0	0
2.269	12.899	-3.0803	-13.347	0	0	0	0
2.1968	12.91	-3.1377	-13.355	0	0	0	0
2.1345	12.939	-3.1818	-13.365	0	0	0	0
2.0825	12.978	-3.2138	-13.378	0	0	0	0
2.0406	13.021	-3.2361	-13.393	0	0	0	0
2.0076	13.064	-3.2522	-13.409	0	0	0	0
1.9806	13.104	-3.2648	-13.425	0	0	0	0
1.9545	13.135	-3.2765	-13.439	0	0	0	0
1.9233	13.15	-3.2892	-13.451	0	0	-3.2877	-13.4
1.8839	13.149	-3.3051	-13.46	0	0	0	0
1.838	13.139	-3.3264	-13.465	0	0	0	0
1.7902	13.134	-3.3548	-13.467	0	0	0	0
1.7449	13.142	-3.391	-13.465	0	0	0	0
1.7041	13.167	-3.4346	-13.46	0	0	0	0
1.6691	13.203	-3.4843	-13.451	0	0	0	0
1.6406	13.242	-3.5373	-13.435	0	0	0	0
1.6188	13.275	-3.5894	-13.414	0	0	0	0
1.603	13.299	-3.6356	-13.393	0	0	0	0
1.5914	13.313	-3.6712	-13.378	0	0	0	0
1.5813	13.318	-3.6944	-13.374	0	0	0	0
1.5689	13.314	-3.7068	-13.384	0	0	0	0
1.5494	13.301	-3.7121	-13.405	0	0	0	0
1.5183	13.281	-3.714	-13.434	0	0	0	0
1.4721	13.255	-3.7149	-13.466	0	0	0	0
1.4094	13.227	-3.7147	-13.497	0	0	0	0
1.3306	13.205	-3.7107	-13.521	0	0	0	0
1.2388	13.2	-3.6988	-13.533	0	0	0	0
1.1401	13.213	-3.6752	-13.528	0	0	0	0
1.0424	13.241	-3.6369	-13.505	0	0	0	0
0.95143	13.274	-3.5819	-13.465	0	0	0	0
0.86926	13.304	-3.5091	-13.412	0	0	0	0
0.79534	13.331	-3.4194	-13.353	0	0	0	0
0.72754	13.356	-3.3172	-13.299	0	0	0	0
0.66243	13.387	-3.2089	-13.257	0	0	0	0
0.5967	13.431	-3.0999	-13.232	0	0	0	0
0.52894	13.493	-2.9927	-13.224	0	0	0	0
0.46052	13.575	-2.8885	-13.229	0	0	0	0
0.39536	13.671	-2.7886	-13.24	0	0	0	0
0.33861	13.765	-2.6953	-13.252	0.24285	13.885	0	0
0.29399	13.846	-2.6104	-13.262	0	0	0	0
0.26143	13.904	-2.5349	-13.267	0	0	0	0
0.23729	13.94	-2.4685	-13.266	0	0	0	0
0.21632	13.958	-2.4082	-13.258	0	0	0	0
0.19382	13.964	-2.3494	-13.244	0	0	0	0
0.16707	13.961	-2.2874	-13.227	0	0	0	0
0.1357	13.953	-2.2194	-13.211	0	0	0	0
0.10069	13.945	-2.1443	-13.199	0	0	0	0
0.063009	13.938	-2.0627	-13.193	0	0	0.067924	13.898
0.0231	13.938	-1.9759	-13.197	0	0	0	0
-0.018953	13.949	-1.8857	-13.211	0	0	0	0
-0.063657	13.972	-1.7942	-13.237	0	0	0	0
-0.11277	14.008	-1.7045	-13.274	0	0	0	0
-0.16874	14.059	-1.6203	-13.319	0	0	0	0
-0.23233	14.128	-1.5449	-13.366	0	0	0	0
-0.30022	14.212	-1.4788	-13.41	0	0	0	0
-0.36594	14.306	-1.4198	-13.447	0	0	0	0
-0.42329	14.397	-1.363	-13.476	0	0	0	0
-0.46783	14.481	-1.3032	-13.494	0	0	0	0
-0.49701	14.553	-1.2366	-13.502	0	0	0	0
-0.51102	14.618	-1.1633	-13.502	0	0	0	0
-0.51333	14.678	-1.0865	-13.496	0	0	0	0
-0.50967	14.732	-1.0116	-13.489	0	0	0	0
-0.50566	14.777	-0.94345	-13.483	0	0	0	0
-0.5043	14.809	-0.8849	-13.481	0	0	0	0
-0.50562	14.829	-0.8358	-13.479	0	0	0	0
-0.50842	14.839	-0.79462	-13.474	0	0	0	0
-0.51156	14.843	-0.76006	-13.462	0	0	0	0
-0.51419	14.842	-0.73131	-13.441	0	0	0	0
-0.5155	14.838	-0.7074	-13.408	0	0	0	0
-0.51457	14.832	-0.68704	-13.364	0	0	0	0
-0.51028	14.825	-0.66888	-13.312	0	0	0	0
-0.50144	14.815	-0.65174	-13.254	0	0	0	0
-0.48718	14.804	-0.63457	-13.192	0	0	0	0
-0.46767	14.794	-0.61643	-13.126	0	0	0	0
-0.44469	14.789	-0.59684	-13.056	-0.57115	-13.035	0	0
-0.42098	14.791	-0.57572	-12.987	0	0	0	0
-0.39857	14.798	-0.55274	-12.923	0	0	0	0
-0.37831	14.799	-0.52731	-12.868	0	0	0	0
-0.36048	14.786	-0.49907	-12.823	0	0	0	0
-0.34467	14.76	-0.46822	-12.787	0	0	0	0
-0.32925	14.716	-0.43554	-12.755	0	0	0	0
-0.31177	14.653	-0.40232	-12.725	0	0	0	0
-0.29016	14.58	-0.3701	-12.699	0	0	0	0
-0.26335	14.519	-0.34046	-12.683	0	0	0	0
-0.23147	14.486	-0.31482	-12.687	0	0	0	0
-0.19626	14.481	-0.29414	-12.712	0	0	0	0
-0.16051	14.494	-0.27884	-12.753	0	0	0	0
-0.12676	14.508	-0.2688	-12.793	0	0	-0.25876	-12.814
-0.097002	14.509	-0.26305	-12.821	0	0	0	0
-0.073022	14.483	-0.25959	-12.825	0	0	0	0
-0.055878	14.419	-0.25565	-12.803	0	0	0	0
-0.045318	14.311	-0.24812	-12.756	0	0	0	0
-0.040085	14.161	-0.23397	-12.691	0	0	0	0
-0.038561	13.985	-0.21114	-12.62	0	0	0	0
-0.038953	13.808	-0.17945	-12.553	0	0	0	0
-0.039065	13.652	-0.14111	-12.498	0	0	0	0
-0.036391	13.533	-0.10029	-12.456	0	0	0	0
-0.029372	13.461	-0.061359	-12.424	0	0	0	0
-0.019169	13.438	-0.026723	-12.4	0	0	0	0
-0.010015	13.453	0.003671	-12.383	0	0	0	0
-0.008037	13.493	0.030985	-12.373	0	0	0	0
-0.019852	13.543	0.056088	-12.371	0	0	0	0
-0.051232	13.599	0.078943	-12.376	0	0	0	0
-0.10544	13.66	0.099124	-12.383	0	0	0	0
-0.18213	13.718	0.11674	-12.391	0	0	0	0
-0.27849	13.766	0.13236	-12.4	0	0	0	0
-0.39168	13.801	0.14619	-12.41	0	0	0	0
-0.51925	13.836	0.15784	-12.422	0	0	0	0
-0.65762	13.89	0.16681	-12.437	0	0	0	0
-0.80192	13.975	0.17289	-12.456	0	0	0	0
-0.94839	14.076	0.17625	-12.477	0	0	0	0
-1.0963	14.161	0.17733	-12.497	0	0	0	0
-1.2474	14.193	0.17677	-12.517	0	0	0	0
-1.4045	14.156	0.17532	-12.538	0	0	0	0
-1.5688	14.062	0.17393	-12.562	0	0	0	0
-1.7388	13.941	0.17379	-12.594	0	0	0	0
-1.9099	13.824	0.17623	-12.633	0	0	0	0
-2.0767	13.729	0.18217	-12.679	0	0	0	0
-2.2359	13.66	0.19115	-12.729	-2.204	13.519	0	0
-2.3862	13.611	0.20148	-12.779	0	0	0	0
-2.5271	13.575	0.21129	-12.824	0	0	0	0
-2.6595	13.552	0.21947	-12.86	0	0	0	0
-2.7849	13.55	0.22602	-12.884	0	0	0	0
-2.9036	13.573	0.23199	-12.898	0	0	0	0
-3.014	13.621	0.2393	-12.902	0	0	0	0
-3.1134	13.683	0.25027	-12.899	0	0	0	0
-3.1987	13.747	0.26707	-12.892	0	0	0	0
-3.2685	13.8	0.29104	-12.884	0	0	-3.2685	13.873
-3.3248	13.841	0.32208	-12.879	0	0	0	0
-3.3717	13.878	0.35848	-12.881	0	0	0	0
-3.4134	13.918	0.3976	-12.895	0	0	0	0
-3.4526	13.959	0.43684	-12.927	0	0	0	0
-3.4896	13.987	0.47395	-12.974	0	0	0	0
-3.5236	13.984	0.50724	-13.032	0	0	0	0
-3.554	13.945	0.53616	-13.092	0	0	0	0
-3.5817	13.881	0.56171	-13.144	0	0	0	0
-3.609	13.807	0.58688	-13.181	0	0	0	0
-3.6384	13.729	0.61649	-13.197	0	0	0	0
-3.6717	13.648	0.65613	-13.193	0	0	0	0
-3.7086	13.562	0.71052	-13.17	0	0	0	0
-3.7468	13.472	0.78269	-13.13	0	0	0	0
-3.7841	13.388	0.87385	-13.08	0	0	0	0
-3.8199	13.326	0.9825	-13.027	0	0	0	0
-3.8539	13.297	1.1038	-12.972	0	0	0	0
-3.8852	13.302	1.2302	-12.92	0	0	0	0
-3.9106	13.331	1.3529	-12.875	0	0	0	0
-3.9253	13.375	1.4639	-12.844	0	0	0	0
-3.9238	13.423	1.5575	-12.831	0	0	0	0
-3.9008	13.47	1.6312	-12.837	0	0	0	0
-3.852	13.513	1.6854	-12.858	0	0	0	0
-3.7761	13.551	1.7233	-12.89	0	0	0	0
-3.6772	13.582	1.7496	-12.926	0	0	0	0
-3.5642	13.61	1.7683	-12.961	0	0	0	0
-3.4468	13.642	1.7817	-12.998	1.7871	-12.916	0	0
-3.3313	13.675	1.7907	-13.039	0	0	0	0
-3.2188	13.7	1.7956	-13.089	0	0	0	0
-3.1067	13.706	1.7972	-13.149	0	0	0	0
-2.9922	13.683	1.7964	-13.216	0	0	0	0
-2.8755	13.631	1.7948	-13.28	0	0	0	0
-2.761	13.55	1.7938	-13.333	0	0	0	0
-2.6534	13.454	1.7944	-13.367	0	0	0	0
-2.5557	13.362	1.7969	-13.382	0	0	0	0
-2.4684	13.298	1.8016	-13.383	0	0	0	0
-2.3905	13.276	1.8092	-13.372	0	0	0	0
-2.3191	13.292	1.8214	-13.352	0	0	0	0
-2.2497	13.328	1.8398	-13.321	0	0	0	0
-2.1777	13.362	1.8656	-13.279	0	0	0	0
-2.0992	13.379	1.8985	-13.227	0	0	1.85	-13.327
-2.0124	13.379	1.9371	-13.175	0	0	0	0
-1.9179	13.372	1.9792	-13.137	0	0	0	0
-1.8192	13.37	2.0226	-13.125	0	0	0	0
-1.7211	13.38	2.0658	-13.145	0	0	0	0
-1.6281	13.403	2.1079	-13.193	0	0	0	0
-1.5448	13.436	2.1491	-13.263	0	0	0	0
-1.4757	13.469	2.1892	-13.344	0	0	0	0
-1.4236	13.497	2.2276	-13.427	0	0	0	0
-1.3883	13.516	2.263	-13.507	0	0	0	0
-1.3667	13.527	2.294	-13.584	0	0	0	0
-1.3543	13.532	2.3198	-13.654	0	0	0	0
-1.3473	13.534	2.3403	-13.713	0	0	0	0
-1.3434	13.533	2.3558	-13.757	0	0	0	0
-1.3415	13.532	2.366	-13.785	0	0	0	0
-1.3405	13.532	2.3694	-13.8	0	0	0	0
-1.3385	13.533	2.3636	-13.81	0	0	0	0
-1.3335	13.536	2.346	-13.82	0	0	0	0
-1.3233	13.54	2.3147	-13.83	0	0	0	0
-1.307	13.543	2.2681	-13.84	0	0	0	0
-1.2852	13.543	2.2057	-13.847	0	0	0	0
-1.2596	13.536	2.1285	-13.848	0	0	0	0
-1.2328	13.518	2.0396	-13.839	-1.2448	13.72	0	0
-1.2081	13.491	1.9442	-13.823	0	0	0	0
-1.1886	13.463	1.8482	-13.802	0	0	0	0
-1.1759	13.448	1.7566	-13.782	0	0	0	0
-1.1702	13.454	1.6725	-13.768	0	0	0	0
-1.17	13.478	1.5973	-13.765	0	0	0	0
-1.1733	13.509	1.5307	-13.772	0	0	0	0
-1.1778	13.539	1.4722	-13.787	0	0	0	0
-1.1811	13.559	1.421	-13.808	0	0	0	0
-1.181	13.565	1.3759	-13.83	0	0	0	0
-1.1771	13.557	1.3348	-13.849	0	0	0	0
-1.1707	13.539	1.2944	-13.862	0	0	0	0
-1.1645	13.511	1.2505	-13.869	0	0	0	0
-1.1617	13.473	1.1988	-13.871	0	0	0	0
-1.1654	13.426	1.1355	-13.867	0	0	-1.128	13.435
-1.1767	13.372	1.0584	-13.859	0	0	0	0
-1.1947	13.32	0.96723	-13.85	0	0	0	0
-1.2156	13.276	0.86387	-13.84	0	0	0	0
-1.2344	13.241	0.75309	-13.831	0	0	0	0
-1.2468	13.209	0.64192	-13.823	0	0	0	0
-1.2511	13.174	0.53755	-13.817	0	0	0	0
-1.2479	13.133	0.44552	-13.811	0	0	0	0
-1.2405	13.089	0.36924	-13.808	0	0	0	0
-1.2325	13.05	0.31001	-13.809	0	0	0	0
-1.2265	13.019	0.2673	-13.813	0	0	0	0
-1.224	12.999	0.2395	-13.817	0	0	0	0
-1.2254	12.988	0.22458	-13.821	0	0	0	0
-1.2305	12.984	0.2201	-13.824	0	0	0	0
-1.2383	12.984	0.22333	-13.825	0	0	0	0
-1.2467	12.986	0.23242	-13.822	0	0	0	0
-1.2531	12.988	0.24779	-13.814	0	0	0	0
-1.2552	12.99	0.27195	-13.798	0	0	0	0
-1.2524	12.992	0.30721	-13.776	0	0	0	0
-1.2464	12.993	0.35378	-13.749	0	0	0	0
-1.2397	12.993	0.40988	-13.72	0	0	0	0
-1.2342	12.993	0.47285	-13.691	0	0	0	0
-1.2306	12.992	0.53979	-13.664	0	0	0	0
-1.2278	12.991	0.60808	-13.64	0	0	0	0
-1.2239	12.99	0.67608	-13.619	0	0	0	0
-1.216	12.987	0.74276	-13.603	0	0	0	0
-1.2009	12.984	0.80651	-13.595	0	0	0	0
-1.1757	12.98	0.86541	-13.596	0	0	0	0
-1.1393	12.976	0.91865	-13.607	0	0	0	0
-1.0933	12.974	0.96735	-13.628	0	0	0	0
-1.0416	12.975	1.0144	-13.657	0	0	0	0
-0.98865	12.984	1.0636	-13.69	0.57765	-8.0626	0	0
-0.93842	13.002	1.1178	-13.722	0	0	0	0
-0.89416	13.031	1.1788	-13.751	0	0	0	0
-0.85691	13.07	1.2473	-13.773	0	0	0	0
-0.82522	13.112	1.3242	-13.785	0	0	0	0
-0.7966	13.151	1.4106	-13.786	0	0	0.76315	-7.8584
-0.7695	13.18	1.5068	-13.78	0	0	0	0
-0.74382	13.199	1.6113	-13.772	0	0	0	0
-0.71963	13.21	1.7211	-13.771	0	0	0	0
-0.69619	13.22	1.8322	-13.783	0	0	0	0
-0.67214	13.232	1.9405	-13.811	0	0	0	0
-0.64642	13.252	2.0419	-13.848	0	0	0	0
-0.61916	13.281	2.1326	-13.889	0	0	0	0
-0.59233	13.321	2.2103	-13.928	0	0	0	0
-0.56883	13.365	2.2745	-13.961	0	0	0	0
-0.54985	13.404	2.3264	-13.988	0	0	0	0
-0.53317	13.434	2.3682	-14.009	0	0	0	0
-0.5135	13.45	2.403	-14.026	0	0	0	0
-0.48392	13.453	2.4342	-14.041	0	0	0	0
-0.43763	13.445	2.4637	-14.056	0	0	0	0
-0.37024	13.43	2.4911	-14.073	0	0	0	0
-0.28171	13.413	2.5138	-14.094	0	0	0	0
-0.17665	13.399	2.5275	-14.116	0	0	0	0
-0.062382	13.392	2.5277	-14.137	0	0	0	0
0.054084	13.391	2.5103	-14.148	0	0	0	0
0.16696	13.393	2.4727	-14.149	0	0	0	0
0.27054	13.394	2.4157	-14.138	0	0	0	0
0.35914	13.394	2.3432	-14.122	0	0	0	0
0.42895	13.394	2.2604	-14.108	0.088117	2.3876	0	0
0.47953	13.394	2.1719	-14.099	0	0	0	0
0.51426	13.394	2.0805	-14.097	0	0	0	0
0.53968	13.395	1.987	-14.099	0	0	0	0
0.56367	13.395	1.8916	-14.097	0	0	0	0
0.59332	13.395	1.7943	-14.086	0	0	0	0
0.63293	13.391	1.6959	-14.063	0	0	0	0
0.68255	13.384	1.599	-14.031	0	0	0	0
0.73791	13.369	1.5079	-13.997	0	0	0	0
0.79228	13.344	1.426	-13.967	0	0	0	0
0.83924	13.309	1.3546	-13.944	0	0	0	0
0.87471	13.262	1.2913	-13.928	0	0	0	0
0.89788	13.208	1.2308	-13.917	0	0	0	0
0.91065	13.151	1.1658	-13.905	0	0	0	0
0.91624	13.095	1.0888	-13.888	0	0	0	0
0.91801	13.04	0.99514	-13.864	0	0	0.16212	2.3349
0.91897	12.986	0.88437	-13.834	0	0	0	0
0.92144	12.936	0.75933	-13.799	0	0	0	0
0.92693	12.894	0.62511	-13.767	0	0	0	0
0.93584	12.864	0.48808	-13.745	0	0	0	0
0.94722	12.846	0.355	-13.737	0	0	0	0
0.95873	12.835	0.23254	-13.744	0	0	0	0
0.96704	12.827	0.12684	-13.762	0	0	0	0
0.96842	12.817	0.04241	-13.785	0	0	0	0
0.95935	12.799	-0.019703	-13.8	0	0	0	0
0.93729	12.771	-0.062981	-13.794	0	0	0	0
0.90162	12.732	-0.094536	-13.757	0	0	0	0
0.85457	12.684	-0.12288	-13.683	0	0	0	0
0.80057	12.632	-0.1557	-13.572	0	0	0	0
0.74424	12.58	-0.19807	-13.434	0	0	0	0
0.6891	12.529	-0.25168	-13.278	0	0	0	0
0.63747	12.481	-0.31522	-13.114	0	0	0	0
0.59057	12.44	-0.38503	-12.948	0	0	0	0
0.54819	12.414	-0.45575	-12.785	0	0	0	0
0.50875	12.409	-0.52143	-12.63	0	0	0	0
0.47058	12.427	-0.57707	-12.484	0	0	0	0
0.43352	12.462	-0.61944	-12.35	0	0	0	0
0.39918	12.504	-0.64669	-12.228	0	0	0	0
0.36932	12.541	-0.65818	-12.113	0	0	0	0
0.34447	12.563	-0.65478	-11.995	0	0	0	0
0.32353	12.565	-0.63909	-11.864	0	0	0	0
0.30437	12.548	-0.61497	-11.716	0	0	0	0
0.2851	12.517	-0.58674	-11.556	0	0	0	0
0.26481	12.482	-0.55815	-11.395	0	0	0	0
0.24353	12.455	-0.53142	-11.243	0	0	0	0
0.22184	12.446	-0.50706	-11.1	0	0	0	0
0.20052	12.457	-0.48411	-10.962	0	0	0	0
0.17994	12.486	-0.4605	-10.821	0	0	0	0
0.16033	12.521	-0.43361	-10.671	0	0	0	0
0.14205	12.55	-0.401	-10.509	0	0	0	0
0.12543	12.564	-0.36105	-10.337	0	0	0	0
0.11036	12.557	-0.31352	-10.16	0	0	0	0
0.096669	12.533	-0.25973	-9.9826	0	0	0	0
0.084424	12.497	-0.20252	-9.8057	0	0	0	0
0.073954	12.46	-0.14618	-9.632	0	0	0	0
