## Supplementary material for "How to control unpredictable others in court-net sports": International match data: n2_7_1.txt

-0.70234	-12.003	4.1994	10.124	0	0	-0.70665	-12.009
-0.70325	-11.995	4.1889	10.16	0	0	0	0
-0.70127	-11.981	4.1772	10.201	0	0	0	0
-0.69641	-11.962	4.1637	10.246	0	0	0	0
-0.68921	-11.939	4.1479	10.289	0	0	0	0
-0.68102	-11.916	4.1284	10.32	0	0	0	0
-0.67363	-11.896	4.1038	10.33	0	0	0	0
-0.66856	-11.884	4.0733	10.311	0	0	0	0
-0.66667	-11.879	4.0376	10.261	0	0	0	0
-0.66829	-11.884	3.9995	10.187	0	0	0	0
-0.67335	-11.9	3.9634	10.105	0	0	0	0
-0.68126	-11.925	3.9339	10.03	0	0	0	0
-0.69073	-11.959	3.9138	9.972	0	0	0	0
-0.7001	-12	3.9021	9.9309	0	0	0	0
-0.70796	-12.046	3.8948	9.9016	0	0	0	0
-0.71366	-12.095	3.8867	9.8773	0	0	0	0
-0.71733	-12.146	3.8734	9.8516	0	0	0	0
-0.71944	-12.195	3.8531	9.8208	0	0	0	0
-0.72035	-12.242	3.8254	9.7851	0	0	0	0
-0.72016	-12.286	3.7914	9.7467	0	0	0	0
-0.71899	-12.329	3.7517	9.706	0	0	0	0
-0.71718	-12.371	3.7055	9.6603	0	0	0	0
-0.7152	-12.41	3.6522	9.6063	0	0	0	0
-0.71335	-12.45	3.5926	9.5429	0.63756	1.6907	0	0
-0.71175	-12.494	3.529	9.4714	0	0	0	0
-0.71033	-12.548	3.4635	9.3939	0	0	0	0
-0.70901	-12.614	3.3984	9.3143	0	0	0	0
-0.70783	-12.687	3.3358	9.2385	0	0	0	0
-0.70706	-12.756	3.2786	9.1736	0	0	0	0
-0.70703	-12.807	3.2296	9.1246	0	0	0	0
-0.7078	-12.835	3.1909	9.0927	0	0	0	0
-0.70879	-12.84	3.1633	9.0747	0	0	0	0
-0.7087	-12.829	3.146	9.0651	0	0	0	0
-0.70579	-12.811	3.1368	9.0574	0	0	0	0
-0.69812	-12.794	3.1334	9.0457	0	0	0	0
-0.68408	-12.782	3.1334	9.0254	0	0	0	0
-0.66307	-12.779	3.1348	8.9941	0	0	0	0
-0.6363	-12.786	3.1365	8.9535	0	0	0	0
-0.60675	-12.803	3.1376	8.9106	0	0	0	0
-0.57785	-12.83	3.1376	8.8755	0	0	0	0
-0.552	-12.863	3.1362	8.8538	0	0	0	0
-0.53041	-12.897	3.1332	8.8437	0	0	0.9625	1.1819
-0.51347	-12.927	3.1285	8.8379	0	0	0	0
-0.50114	-12.948	3.1219	8.8286	0	0	0	0
-0.49348	-12.962	3.1134	8.8089	0	0	0	0
-0.49136	-12.967	3.1031	8.7744	0	0	0	0
-0.49708	-12.966	3.0907	8.7243	0	0	0	0
-0.51442	-12.96	3.0757	8.6637	0	0	0	0
-0.54806	-12.951	3.0585	8.603	0	0	0	0
-0.60203	-12.939	3.0403	8.5543	0	0	0	0
-0.67729	-12.929	3.0229	8.5277	0	0	0	0
-0.77018	-12.925	3.0072	8.5275	0	0	0	0
-0.87361	-12.931	2.9921	8.5507	0	0	0	0
-0.97973	-12.951	2.9747	8.591	0	0	0	0
-1.0815	-12.984	2.9503	8.6433	0	0	0	0
-1.1731	-13.028	2.9137	8.7053	0	0	0	0
-1.2509	-13.081	2.8615	8.7744	0	0	0	0
-1.3139	-13.142	2.7939	8.8441	0	0	0	0
-1.363	-13.211	2.7151	8.905	0	0	0	0
-1.401	-13.284	2.6313	8.9503	0	0	0	0
-1.4315	-13.356	2.5489	8.9826	0	0	0	0
-1.4595	-13.419	2.4735	9.0117	0	0	0	0
-1.4902	-13.469	2.4083	9.0476	-0.32834	-3.544	0	0
-1.5279	-13.506	2.3533	9.0992	0	0	0	0
-1.575	-13.532	2.3054	9.1753	0	0	0	0
-1.6323	-13.551	2.2595	9.2818	0	0	0	0
-1.6998	-13.564	2.2091	9.4158	0	0	0	0
-1.7762	-13.573	2.1481	9.5654	0	0	0	0
-1.8585	-13.579	2.0745	9.7162	0	0	0	0
-1.9432	-13.584	1.9919	9.86	0	0	0	0
-2.0266	-13.588	1.9083	9.9994	0	0	0	0
-2.1053	-13.588	1.831	10.141	0	0	0	0
-2.1771	-13.584	1.7645	10.288	0	0	0	0
-2.2412	-13.578	1.7105	10.435	0	0	0	0
-2.2978	-13.571	1.6692	10.571	0	0	0	0
-2.348	-13.565	1.6398	10.682	0	0	0	0
-2.3931	-13.559	1.6198	10.765	0	0	0	0
-2.4336	-13.556	1.6053	10.825	0	0	0	0
-2.4696	-13.555	1.5924	10.872	0	0	0	0
-2.5	-13.555	1.5786	10.921	0	0	0	0
-2.5236	-13.557	1.5629	10.979	0	0	0	0
-2.5403	-13.558	1.5459	11.055	0	0	0	0
-2.5524	-13.558	1.5275	11.159	0	0	0	0
-2.5636	-13.558	1.5067	11.297	0	0	-2.5644	-13.541
-2.5779	-13.556	1.4824	11.473	0	0	0	0
-2.599	-13.552	1.4544	11.676	0	0	0	0
-2.6291	-13.544	1.4236	11.886	0	0	0	0
-2.6682	-13.533	1.3921	12.08	0	0	0	0
-2.7147	-13.518	1.363	12.244	0	0	0	0
-2.7661	-13.501	1.3396	12.375	0	0	0	0
-2.8192	-13.483	1.3243	12.478	0	0	0	0
-2.8706	-13.466	1.3179	12.554	0	0	0	0
-2.9164	-13.456	1.3195	12.6	0	0	0	0
-2.9532	-13.457	1.3272	12.607	0	0	0	0
-2.979	-13.473	1.3382	12.574	0	0	0	0
-2.9949	-13.5	1.3483	12.511	0	0	0	0
-3.0041	-13.532	1.3513	12.439	0	0	0	0
-3.0107	-13.563	1.3398	12.376	0	0	0	0
-3.0176	-13.586	1.3075	12.339	0	0	0	0
-3.0256	-13.598	1.2505	12.338	0	0	0	0
-3.0324	-13.6	1.1683	12.37	0	0	0	0
-3.0333	-13.593	1.0636	12.43	0	0	0	0
-3.0227	-13.58	0.94168	12.505	0	0	0	0
-2.995	-13.562	0.80973	12.58	0	0	0	0
-2.9461	-13.537	0.67446	12.636	0	0	0	0
-2.8753	-13.509	0.54015	12.66	0	0	0	0
-2.7863	-13.477	0.40876	12.652	0	0	0	0
-2.6856	-13.444	0.2813	12.621	0	0	0	0
-2.5801	-13.413	0.1583	12.577	0	0	0	0
-2.4758	-13.387	0.040108	12.525	0	0	0	0
-2.377	-13.368	-0.072654	12.473	-0.068207	12.208	0	0
-2.287	-13.358	-0.179	12.423	0	0	0	0
-2.2078	-13.359	-0.27796	12.377	0	0	0	0
-2.1396	-13.366	-0.36838	12.334	0	0	0	0
-2.0808	-13.377	-0.44836	12.295	0	0	0	0
-2.028	-13.387	-0.51558	12.26	0	0	0	0
-1.9769	-13.391	-0.56844	12.224	0	0	0	0
-1.9227	-13.387	-0.60737	12.186	0	0	0	0
-1.8616	-13.373	-0.63501	12.143	0	0	0	0
-1.7915	-13.35	-0.65481	12.102	0	0	0	0
-1.7117	-13.323	-0.67007	12.07	0	0	0	0
-1.622	-13.297	-0.68397	12.054	0	0	0	0
-1.5234	-13.284	-0.69945	12.057	0	0	-0.67125	11.975
-1.4179	-13.289	-0.71827	12.08	0	0	0	0
-1.3087	-13.315	-0.73973	12.119	0	0	0	0
-1.2003	-13.357	-0.76026	12.165	0	0	0	0
-1.0975	-13.406	-0.77565	12.209	0	0	0	0
-1.0053	-13.455	-0.78434	12.244	0	0	0	0
-0.9278	-13.5	-0.78772	12.268	0	0	0	0
-0.86778	-13.538	-0.78814	12.283	0	0	0	0
-0.82648	-13.567	-0.78754	12.291	0	0	0	0
-0.80307	-13.585	-0.78717	12.294	0	0	0	0
-0.79453	-13.594	-0.78761	12.294	0	0	0	0
-0.79706	-13.592	-0.78874	12.292	0	0	0	0
-0.80764	-13.583	-0.78976	12.289	0	0	0	0
-0.82419	-13.567	-0.7891	12.282	0	0	0	0
-0.84487	-13.548	-0.78439	12.269	0	0	0	0
-0.8672	-13.529	-0.77265	12.25	0	0	0	0
-0.88803	-13.517	-0.75071	12.222	0	0	0	0
-0.90448	-13.515	-0.71635	12.188	0	0	0	0
-0.9147	-13.524	-0.66967	12.155	0	0	0	0
-0.91799	-13.542	-0.61402	12.134	0	0	0	0
-0.91482	-13.566	-0.55488	12.14	0	0	0	0
-0.90678	-13.591	-0.49751	12.184	0	0	0	0
-0.89641	-13.615	-0.4455	12.266	0	0	0	0
-0.88658	-13.633	-0.4008	12.377	0	0	0	0
-0.87951	-13.647	-0.3642	12.502	-0.87086	-13.6	0	0
-0.87655	-13.656	-0.33572	12.626	0	0	0	0
-0.8784	-13.663	-0.31457	12.74	0	0	0	0
-0.88533	-13.667	-0.29872	12.844	0	0	0	0
-0.89708	-13.668	-0.28469	12.938	0	0	0	0
-0.91265	-13.667	-0.26826	13.023	0	0	0	0
-0.93032	-13.662	-0.2457	13.098	0	0	0	0
-0.94812	-13.653	-0.21507	13.16	0	0	0	0
-0.96453	-13.638	-0.17652	13.206	0	0	0	0
-0.97894	-13.615	-0.13148	13.235	0	0	0	0
-0.99141	-13.581	-0.082061	13.249	0	0	0	0
-1.0023	-13.537	-0.03118	13.252	0	0	0	0
-1.0115	-13.488	0.017751	13.247	0	0	0	0
-1.0187	-13.441	0.061999	13.239	0	0	0	0
-1.0234	-13.402	0.10084	13.228	0	0	0	0
-1.0254	-13.374	0.1358	13.217	0	0	0	0
-1.0246	-13.356	0.16928	13.207	0	0	0	0
-1.0209	-13.348	0.2025	13.199	0	0	0	0
-1.0143	-13.345	0.23488	13.197	0	0	-1.0209	-13.301
-1.0055	-13.345	0.26479	13.205	0	0	0	0
-0.99582	-13.345	0.29066	13.227	0	0	0	0
-0.98805	-13.342	0.31185	13.27	0	0	0	0
-0.98553	-13.333	0.32901	13.336	0	0	0	0
-0.99083	-13.319	0.34343	13.422	0	0	0	0
-1.0045	-13.3	0.35608	13.515	0	0	0	0
-1.0248	-13.279	0.36769	13.602	0	0	0	0
-1.0475	-13.26	0.37961	13.668	0	0	0	0
-1.0673	-13.247	0.39408	13.712	0	0	0	0
-1.0793	-13.241	0.4135	13.736	0	0	0	0
-1.0807	-13.242	0.43971	13.745	0	0	0	0
-1.0714	-13.249	0.47446	13.743	0	0	0	0
-1.0535	-13.259	0.52033	13.734	0	0	0	0
-1.0299	-13.273	0.57993	13.721	0	0	0	0
-1.0032	-13.292	0.65322	13.703	0	0	0	0
-0.97554	-13.314	0.73576	13.684	0	0	0	0
-0.94822	-13.339	0.82017	13.671	0	0	0	0
-0.92279	-13.365	0.89989	13.672	0	0	0	0
-0.90076	-13.387	0.97109	13.689	0	0	0	0
-0.8831	-13.404	1.032	13.713	0	0	0	0
-0.87031	-13.415	1.0823	13.735	0	0	0	0
-0.86256	-13.421	1.1229	13.753	0	0	0	0
-0.85972	-13.424	1.1558	13.773	1.1398	13.609	0	0
-0.86129	-13.425	1.1837	13.8	0	0	0	0
-0.86652	-13.425	1.209	13.834	0	0	0	0
-0.87427	-13.424	1.2335	13.867	0	0	0	0
-0.88294	-13.422	1.2585	13.895	0	0	0	0
-0.89083	-13.418	1.2856	13.915	0	0	0	0
-0.89698	-13.412	1.3176	13.924	0	0	0	0
-0.90155	-13.401	1.3566	13.923	0	0	0	0
-0.90554	-13.387	1.4035	13.911	0	0	0	0
-0.91032	-13.368	1.4563	13.885	0	0	0	0
-0.9171	-13.348	1.5113	13.845	0	0	0	0
-0.92647	-13.329	1.565	13.789	0	0	0	0
-0.9384	-13.315	1.6142	13.723	0	0	0	0
-0.95229	-13.304	1.6573	13.657	0	0	0	0
-0.9672	-13.296	1.6937	13.606	0	0	0	0
-0.98261	-13.288	1.7237	13.582	0	0	0	0
-0.99887	-13.277	1.7477	13.583	0	0	0	0
-1.0168	-13.261	1.7662	13.596	0	0	0	0
-1.0368	-13.24	1.7794	13.607	0	0	0	0
-1.0587	-13.215	1.7882	13.612	0	0	0	0
-1.0822	-13.193	1.7942	13.608	0	0	0	0
-1.106	-13.179	1.8002	13.594	0	0	1.7933	13.542
-1.1296	-13.177	1.8095	13.568	0	0	0	0
-1.1523	-13.188	1.8255	13.531	0	0	0	0
-1.1734	-13.208	1.8508	13.482	0	0	0	0
-1.192	-13.231	1.8863	13.428	0	0	0	0
-1.2064	-13.256	1.932	13.377	0	0	0	0
-1.215	-13.278	1.988	13.335	0	0	0	0
-1.217	-13.293	2.0538	13.304	0	0	0	0
-1.2141	-13.3	2.1271	13.284	0	0	0	0
-1.2103	-13.299	2.2037	13.275	0	0	0	0
-1.2108	-13.294	2.2799	13.277	0	0	0	0
-1.2217	-13.288	2.352	13.292	0	0	0	0
-1.2484	-13.283	2.4175	13.321	0	0	0	0
-1.2947	-13.28	2.4751	13.362	0	0	0	0
-1.3614	-13.28	2.5254	13.414	0	0	0	0
-1.4454	-13.283	2.5689	13.469	0	0	0	0
-1.5409	-13.292	2.6059	13.525	0	0	0	0
-1.641	-13.309	2.637	13.581	0	0	0	0
-1.7399	-13.338	2.6626	13.638	0	0	0	0
-1.8336	-13.381	2.6831	13.689	0	0	0	0
-1.9195	-13.434	2.6973	13.729	0	0	0	0
-1.9948	-13.492	2.702	13.751	0	0	0	0
-2.0579	-13.546	2.6932	13.751	0	0	0	0
-2.1099	-13.591	2.6681	13.732	0	0	0	0
-2.1563	-13.62	2.6276	13.694	-2.1187	-13.63	0	0
-2.2052	-13.628	2.5758	13.646	0	0	0	0
-2.2637	-13.611	2.5171	13.592	0	0	0	0
-2.3349	-13.572	2.4537	13.539	0	0	0	0
-2.4177	-13.516	2.3863	13.487	0	0	0	0
-2.5081	-13.45	2.3168	13.435	0	0	0	0
-2.6002	-13.382	2.2486	13.388	0	0	0	0
-2.6882	-13.32	2.1853	13.348	0	0	0	0
-2.7678	-13.271	2.1291	13.321	0	0	0	0
-2.8374	-13.238	2.0811	13.305	0	0	0	0
-2.8975	-13.221	2.0414	13.299	0	0	0	0
-2.95	-13.215	2.0098	13.298	0	0	0	0
-2.9962	-13.214	1.985	13.302	0	0	0	0
-3.0366	-13.214	1.9655	13.307	0	0	0	0
-3.0707	-13.217	1.9499	13.312	0	0	0	0
-3.0974	-13.222	1.9372	13.318	0	0	0	0
-3.1165	-13.229	1.9257	13.324	0	0	0	0
-3.1292	-13.235	1.9136	13.328	0	0	-3.1508	-13.218
-3.1386	-13.24	1.8992	13.331	0	0	0	0
-3.1494	-13.243	1.8804	13.329	0	0	0	0
-3.1665	-13.246	1.8554	13.322	0	0	0	0
-3.1929	-13.247	1.8235	13.306	0	0	0	0
-3.2292	-13.239	1.7855	13.278	0	0	0	0
-3.2744	-13.219	1.744	13.239	0	0	0	0
-3.3259	-13.182	1.7025	13.192	0	0	0	0
-3.3788	-13.131	1.6648	13.146	0	0	0	0
-3.4273	-13.074	1.6334	13.112	0	0	0	0
-3.4669	-13.02	1.6087	13.091	0	0	0	0
-3.4952	-12.98	1.5899	13.08	0	0	0	0
-3.5126	-12.958	1.5764	13.071	0	0	0	0
-3.5209	-12.957	1.5703	13.059	0	0	0	0
-3.5227	-12.974	1.5762	13.037	0	0	0	0
-3.5203	-13.003	1.6009	13.004	0	0	0	0
-3.5156	-13.038	1.6501	12.96	0	0	0	0
-3.5087	-13.073	1.7252	12.913	0	0	0	0
-3.4982	-13.103	1.822	12.874	0	0	0	0
-3.481	-13.128	1.9317	12.852	0	0	0	0
-3.4528	-13.145	2.0435	12.851	0	0	0	0
-3.4098	-13.157	2.1488	12.87	0	0	0	0
-3.3498	-13.161	2.2433	12.902	0	0	0	0
-3.2737	-13.159	2.3266	12.939	0	0	0	0
-3.1857	-13.149	2.4	12.974	0	0	0	0
-3.0922	-13.13	2.4655	13.005	2.4997	12.938	0	0
-2.9985	-13.106	2.5254	13.036	0	0	0	0
-2.9086	-13.084	2.5824	13.066	0	0	0	0
-2.8245	-13.072	2.6397	13.095	0	0	0	0
-2.7474	-13.074	2.6992	13.117	0	0	0	0
-2.6775	-13.089	2.7619	13.122	0	0	0	0
-2.6149	-13.112	2.8274	13.109	0	0	0	0
-2.5593	-13.141	2.8936	13.081	0	0	0	0
-2.5103	-13.171	2.9562	13.045	0	0	0	0
-2.467	-13.201	3.0108	13.007	0	0	0	0
-2.4279	-13.226	3.0545	12.966	0	0	0	0
-2.3914	-13.243	3.0861	12.918	0	0	0	0
-2.3552	-13.25	3.106	12.855	0	0	0	0
-2.3177	-13.248	3.1159	12.773	0	0	0	0
-2.2775	-13.238	3.1191	12.678	0	0	0	0
-2.2348	-13.224	3.1196	12.581	0	0	0	0
-2.1904	-13.21	3.1211	12.499	0	0	3.1198	12.358
-2.1457	-13.202	3.127	12.441	0	0	0	0
-2.1013	-13.205	3.1406	12.407	0	0	0	0
-2.0569	-13.222	3.1652	12.39	0	0	0	0
-2.0121	-13.254	3.2032	12.388	0	0	0	0
-1.9663	-13.3	3.2547	12.398	0	0	0	0
-1.9201	-13.358	3.3174	12.42	0	0	0	0
-1.875	-13.422	3.3873	12.45	0	0	0	0
-1.8336	-13.486	3.4599	12.484	0	0	0	0
-1.7991	-13.54	3.5297	12.509	0	0	0	0
-1.7751	-13.578	3.5923	12.514	0	0	0	0
-1.7664	-13.596	3.6455	12.497	0	0	0	0
-1.7772	-13.593	3.6899	12.466	0	0	0	0
-1.8094	-13.573	3.7278	12.432	0	0	0	0
-1.861	-13.541	3.7618	12.405	0	0	0	0
-1.9263	-13.505	3.7928	12.392	0	0	0	0
-1.9978	-13.473	3.8181	12.394	0	0	0	0
-2.0687	-13.451	3.832	12.413	0	0	0	0
-2.1352	-13.441	3.8279	12.443	0	0	0	0
-2.197	-13.441	3.8007	12.477	0	0	0	0
-2.2568	-13.448	3.7492	12.508	0	0	0	0
-2.3193	-13.453	3.6759	12.53	-2.2711	-13.452	0	0
-2.3896	-13.452	3.5868	12.546	0	0	0	0
-2.4715	-13.445	3.49	12.568	0	0	0	0
-2.5659	-13.434	3.3935	12.606	0	0	0	0
-2.67	-13.426	3.3032	12.662	0	0	0	0
-2.7783	-13.429	3.2217	12.731	0	0	0	0
-2.8841	-13.451	3.1495	12.803	0	0	0	0
-2.9806	-13.491	3.0861	12.865	0	0	0	0
-3.063	-13.544	3.0312	12.913	0	0	0	0
-3.1295	-13.6	2.9832	12.944	0	0	0	0
-3.182	-13.653	2.9386	12.962	0	0	0	0
-3.2244	-13.7	2.8918	12.971	0	0	0	0
-3.2611	-13.74	2.8384	12.975	0	0	0	0
-3.2952	-13.772	2.7761	12.979	0	0	0	0
-3.3287	-13.797	2.7052	12.983	0	0	0	0
-3.3624	-13.818	2.6277	12.991	0	0	-3.416	-13.719
-3.3978	-13.834	2.5458	13.005	0	0	0	0
-3.4377	-13.847	2.4616	13.024	0	0	0	0
-3.4845	-13.859	2.3773	13.05	0	0	0	0
-3.5379	-13.873	2.2965	13.081	0	0	0	0
-3.5956	-13.89	2.2229	13.111	0	0	0	0
-3.6541	-13.913	2.1589	13.131	0	0	0	0
-3.7097	-13.939	2.1057	13.133	0	0	0	0
-3.7588	-13.967	2.0623	13.115	0	0	0	0
-3.7979	-13.998	2.0265	13.081	0	0	0	0
-3.8246	-14.033	1.9953	13.043	0	0	0	0
-3.839	-14.076	1.9661	13.018	0	0	0	0
-3.8428	-14.127	1.9371	13.021	0	0	0	0
-3.8395	-14.186	1.907	13.057	0	0	0	0
-3.833	-14.25	1.8737	13.119	0	0	0	0
-3.8269	-14.315	1.8353	13.192	0	0	0	0
-3.8235	-14.377	1.7913	13.26	0	0	0	0
-3.8227	-14.433	1.7428	13.305	0	0	0	0
-3.8211	-14.479	1.6912	13.319	0	0	0	0
-3.8135	-14.51	1.6386	13.301	0	0	0	0
-3.7935	-14.518	1.5885	13.26	0	0	0	0
-3.7549	-14.499	1.5451	13.209	0	0	0	0
-3.6937	-14.452	1.5107	13.161	0	0	0	0
-3.6102	-14.382	1.4842	13.12	0	0	0	0
-3.5087	-14.301	1.4622	13.087	0	0	0	0
-3.396	-14.222	1.4413	13.06	0	0	0	0
-3.2791	-14.154	1.4197	13.037	0	0	0	0
-3.1628	-14.103	1.3979	13.019	0	0	0	0
-3.0492	-14.072	1.3781	13.011	0	0	0	0
-2.9372	-14.061	1.362	13.017	0	0	0	0
-2.8247	-14.065	1.3485	13.037	1.3792	13.046	0	0
-2.711	-14.081	1.335	13.062	0	0	0	0
-2.5976	-14.101	1.3194	13.085	0	0	0	0
-2.4879	-14.124	1.301	13.099	0	0	0	0
-2.3861	-14.145	1.281	13.1	0	0	0	0
-2.2965	-14.164	1.2611	13.086	0	0	0	0
-2.2223	-14.178	1.2433	13.058	0	0	0	0
-2.1631	-14.188	1.2289	13.016	0	0	0	0
-2.1144	-14.196	1.2188	12.969	0	0	0	0
-2.0689	-14.201	1.2128	12.924	0	0	0	0
-2.0195	-14.203	1.2104	12.888	0	0	0	0
-1.9626	-14.201	1.2103	12.863	0	0	0	0
-1.898	-14.193	1.2112	12.849	0	0	0	0
-1.8279	-14.178	1.2118	12.844	0	0	0	0
-1.7552	-14.162	1.2105	12.849	0	0	1.2057	12.801
-1.6821	-14.15	1.2055	12.864	0	0	0	0
-1.6098	-14.151	1.1954	12.89	0	0	0	0
-1.54	-14.167	1.179	12.927	0	0	0	0
-1.4742	-14.198	1.1564	12.973	0	0	0	0
-1.4136	-14.241	1.1301	13.021	0	0	0	0
-1.3593	-14.287	1.1041	13.062	0	0	0	0
-1.3108	-14.328	1.0823	13.09	0	0	0	0
-1.2664	-14.358	1.0673	13.101	0	0	0	0
-1.2223	-14.375	1.0599	13.1	0	0	0	0
-1.1736	-14.377	1.0596	13.09	0	0	0	0
-1.1153	-14.367	1.0642	13.073	0	0	0	0
-1.0429	-14.35	1.0704	13.049	0	0	0	0
-0.95322	-14.334	1.0751	13.016	0	0	0	0
-0.84587	-14.326	1.0751	12.978	0	0	0	0
-0.7239	-14.327	1.0673	12.941	0	0	0	0
-0.5923	-14.338	1.049	12.91	0	0	0	0
-0.45613	-14.356	1.018	12.885	0	0	0	0
-0.31921	-14.384	0.97406	12.864	0	0	0	0
-0.1841	-14.421	0.91844	12.842	0	0	0	0
-0.052769	-14.466	0.85303	12.819	0	0	0	0
0.073066	-14.511	0.78108	12.796	0	0	0	0
0.19204	-14.549	0.7083	12.778	0	0	0	0
0.30301	-14.573	0.64187	12.773	0	0	0	0
0.40465	-14.578	0.5871	12.786	0	0	0	0
0.49562	-14.568	0.54522	12.812	0	0	0	0
0.57593	-14.548	0.51371	12.844	0	0	0	0
0.64733	-14.525	0.48844	12.877	0	0	0	0
0.71161	-14.506	0.46617	12.911	0	0	0	0
0.76935	-14.494	0.4461	12.951	0.77771	-14.389	0	0
0.82047	-14.486	0.42951	13.001	0	0	0	0
0.86484	-14.48	0.41753	13.065	0	0	0	0
0.90221	-14.475	0.4095	13.14	0	0	0	0
0.93221	-14.469	0.40278	13.215	0	0	0	0
0.9547	-14.46	0.39399	13.278	0	0	0	0
0.97033	-14.447	0.38046	13.321	0	0	0	0
0.98044	-14.431	0.36133	13.35	0	0	0	0
0.98643	-14.413	0.33744	13.374	0	0	0	0
0.98947	-14.396	0.31051	13.401	0	0	0	0
0.99061	-14.382	0.28205	13.438	0	0	0	0
0.99101	-14.372	0.2523	13.489	0	0	0.99455	-14.311
0.99215	-14.367	0.22017	13.556	0	0	0	0
0.99577	-14.369	0.18462	13.624	0	0	0	0
1.0038	-14.377	0.14673	13.676	0	0	0	0
1.0178	-14.394	0.11059	13.697	0	0	0	0
1.0386	-14.418	0.080976	13.683	0	0	0	0
1.0652	-14.449	0.059867	13.643	0	0	0	0
1.095	-14.483	0.045574	13.593	0	0	0	0
1.1247	-14.512	0.034339	13.544	0	0	0	0
1.1511	-14.532	0.021877	13.504	0	0	0	0
1.1723	-14.538	0.00429	13.474	0	0	0	0
1.1879	-14.532	-0.021487	13.456	0	0	0	0
1.1983	-14.517	-0.057194	13.45	0	0	0	0
1.2044	-14.497	-0.10249	13.463	0	0	0	0
1.2071	-14.473	-0.15495	13.496	0	0	0	0
1.2065	-14.447	-0.21097	13.547	0	0	0	0
1.2021	-14.42	-0.26643	13.609	0	0	0	0
1.1927	-14.396	-0.31743	13.673	0	0	0	0
1.1769	-14.375	-0.3614	13.73	0	0	0	0
1.1532	-14.359	-0.39724	13.775	0	0	0	0
1.1208	-14.347	-0.4253	13.806	0	0	0	0
1.0797	-14.335	-0.44779	13.825	-0.44964	13.75	0	0
1.0309	-14.321	-0.46859	13.837	0	0	0	0
0.97619	-14.302	-0.49177	13.844	0	0	0	0
0.91765	-14.277	-0.51987	13.846	0	0	0	0
0.85796	-14.248	-0.55259	13.841	0	0	0	0
0.79981	-14.216	-0.5874	13.825	0	0	0	0
0.74486	-14.182	-0.62126	13.793	0	0	0	0
0.69302	-14.148	-0.65164	13.74	0	0	0	0
0.6434	-14.114	-0.67651	13.665	0	0	0	0
0.59525	-14.082	-0.69452	13.573	0	0	0	0
0.54782	-14.049	-0.70548	13.476	0	0	0	0
0.50031	-14.014	-0.71041	13.385	0	0	0	0
0.45264	-13.977	-0.71106	13.306	0	0	0	0
0.40608	-13.941	-0.70943	13.238	0	0	0	0
0.36262	-13.909	-0.70758	13.18	0	0	0	0
0.32353	-13.885	-0.70768	13.135	0	0	0	0
0.28876	-13.871	-0.71183	13.109	0	0	0	0
0.25746	-13.867	-0.72182	13.105	0	0	-0.70235	12.989
0.22871	-13.872	-0.73847	13.122	0	0	0	0
0.20168	-13.883	-0.76084	13.154	0	0	0	0
0.17541	-13.898	-0.78567	13.186	0	0	0	0
0.14904	-13.916	-0.80857	13.205	0	0	0	0
0.12272	-13.936	-0.82661	13.201	0	0	0	0
0.097897	-13.955	-0.83943	13.169	0	0	0	0
0.07612	-13.969	-0.8486	13.118	0	0	0	0
0.056927	-13.976	-0.85627	13.059	0	0	0	0
0.037069	-13.976	-0.86418	13.006	0	0	0	0
0.011507	-13.971	-0.87285	12.973	0	0	0	0
-0.024836	-13.963	-0.88147	12.963	0	0	0	0
-0.075411	-13.955	-0.88876	12.974	0	0	0	0
-0.1414	-13.953	-0.89418	12.996	0	0	0	0
-0.22215	-13.962	-0.89854	13.027	0	0	0	0
-0.3157	-13.984	-0.90373	13.066	0	0	0	0
-0.4189	-14.02	-0.91216	13.117	0	0	0	0
-0.52752	-14.066	-0.9256	13.175	0	0	0	0
-0.63648	-14.117	-0.94426	13.233	0	0	0	0
-0.74005	-14.171	-0.9664	13.281	0	0	0	0
-0.83278	-14.23	-0.98828	13.315	0	0	0	0
-0.91083	-14.297	-1.0048	13.335	0	0	0	0
-0.97275	-14.372	-1.0112	13.344	0	0	0	0
-1.0191	-14.449	-1.0037	13.344	0	0	0	0
-1.0522	-14.522	-0.97994	13.336	0	0	0	0
-1.0755	-14.584	-0.93919	13.322	-1.0759	-14.578	0	0
-1.0937	-14.627	-0.88336	13.302	0	0	0	0
-1.1112	-14.647	-0.81639	13.279	0	0	0	0
-1.131	-14.647	-0.74281	13.255	0	0	0	0
-1.1539	-14.632	-0.66684	13.236	0	0	0	0
-1.1797	-14.612	-0.59232	13.224	0	0	0	0
-1.2072	-14.596	-0.52206	13.219	0	0	0	0
-1.2353	-14.587	-0.45684	13.222	0	0	0	0
-1.2625	-14.588	-0.39599	13.236	0	0	0	0
-1.2874	-14.598	-0.33935	13.259	0	0	0	0
-1.3095	-14.612	-0.28825	13.283	0	0	0	0
-1.3286	-14.628	-0.24392	13.295	0	0	0	0
-1.3447	-14.64	-0.20589	13.285	0	0	0	0
-1.3584	-14.648	-0.17223	13.253	0	0	0	0
-1.3709	-14.652	-0.14083	13.206	0	0	0	0
-1.3838	-14.652	-0.11045	13.151	0	0	0	0
-1.3981	-14.649	-0.081049	13.098	0	0	0	0
-1.4143	-14.645	-0.052831	13.058	0	0	0	0
-1.4314	-14.641	-0.024874	13.041	0	0	0	0
-1.4472	-14.639	0.005244	13.047	0	0	0	0
-1.4589	-14.642	0.040178	13.073	0	0	0	0
-1.4638	-14.653	0.081001	13.111	0	0	-1.5066	-14.542
-1.461	-14.672	0.12635	13.148	0	0	0	0
-1.4524	-14.694	0.17299	13.179	0	0	0	0
-1.4416	-14.717	0.21772	13.199	0	0	0	0
-1.433	-14.732	0.25931	13.211	0	0	0	0
-1.4298	-14.737	0.29864	13.214	0	0	0	0
-1.4329	-14.731	0.33703	13.213	0	0	0	0
-1.4409	-14.718	0.37516	13.21	0	0	0	0
-1.4511	-14.703	0.41302	13.205	0	0	0	0
-1.4604	-14.692	0.45017	13.2	0	0	0	0
-1.4659	-14.69	0.48576	13.197	0	0	0	0
-1.465	-14.698	0.51871	13.193	0	0	0	0
-1.4556	-14.716	0.54729	13.19	0	0	0	0
-1.4362	-14.741	0.56816	13.187	0	0	0	0
-1.4066	-14.767	0.57639	13.182	0	0	0	0
-1.3691	-14.789	0.56707	13.174	0	0	0	0
-1.3277	-14.805	0.53688	13.161	0	0	0	0
-1.286	-14.811	0.48495	13.144	0	0	0	0
-1.2453	-14.805	0.41309	13.123	0	0	0	0
-1.2053	-14.787	0.32554	13.104	0	0	0	0
-1.1639	-14.761	0.22847	13.096	0	0	0	0
-1.1181	-14.726	0.12839	13.109	0	0	0	0
-1.0654	-14.683	0.030539	13.149	0	0	0	0
-1.0046	-14.63	-0.061709	13.219	0	0	0	0
-0.9372	-14.568	-0.14697	13.317	0	0	0	0
-0.8665	-14.501	-0.22543	13.439	0	0	0	0
-0.79533	-14.434	-0.29809	13.572	0	0	0	0
-0.72531	-14.369	-0.36611	13.701	0	0	0	0
-0.65735	-14.308	-0.42939	13.809	0	0	0	0
-0.59253	-14.256	-0.48597	13.883	0	0	0	0
-0.53209	-14.215	-0.53388	13.919	0	0	0	0
-0.47754	-14.188	-0.57327	13.92	-0.54964	13.773	0	0
-0.43116	-14.173	-0.60612	13.896	0	0	0	0
-0.39535	-14.166	-0.63433	13.857	0	0	0	0
-0.3711	-14.165	-0.65886	13.811	0	0	0	0
-0.35686	-14.168	-0.67993	13.761	0	0	0	0
-0.349	-14.175	-0.69768	13.707	0	0	0	0
-0.34335	-14.184	-0.71301	13.646	0	0	0	0
-0.33672	-14.197	-0.72806	13.58	0	0	0	0
-0.32749	-14.214	-0.74569	13.518	0	0	0	0
-0.31553	-14.234	-0.76836	13.473	0	0	0	0
-0.30152	-14.256	-0.79726	13.457	0	0	0	0
-0.28638	-14.277	-0.83255	13.473	0	0	-0.80892	13.262
-0.27117	-14.297	-0.87384	13.514	0	0	0	0
-0.25737	-14.316	-0.91998	13.562	0	0	0	0
-0.24682	-14.332	-0.96895	13.595	0	0	0	0
-0.24101	-14.344	-1.0182	13.603	0	0	0	0
-0.24063	-14.352	-1.0655	13.585	0	0	0	0
-0.24546	-14.357	-1.1091	13.551	0	0	0	0
-0.25442	-14.361	-1.1482	13.51	0	0	0	0
-0.2656	-14.367	-1.1818	13.471	0	0	0	0
-0.27627	-14.374	-1.2091	13.437	0	0	0	0
-0.28338	-14.383	-1.2297	13.408	0	0	0	0
-0.28406	-14.391	-1.2451	13.385	0	0	0	0
-0.27549	-14.394	-1.2578	13.369	0	0	0	0
-0.25415	-14.39	-1.2714	13.361	0	0	0	0
-0.21591	-14.373	-1.2895	13.358	0	0	0	0
-0.15709	-14.345	-1.3147	13.36	0	0	0	0
-0.075607	-14.305	-1.3476	13.365	0	0	0	0
0.028187	-14.26	-1.386	13.369	0	0	0	0
0.15112	-14.219	-1.426	13.372	0	0	0	0
0.2872	-14.184	-1.4632	13.369	0	0	0	0
0.42853	-14.155	-1.4941	13.358	0	0	0	0
0.56722	-14.129	-1.5154	13.339	0	0	0	0
0.69791	-14.103	-1.5232	13.311	0	0	0	0
0.81963	-14.078	-1.5143	13.278	0	0	0	0
0.93622	-14.058	-1.4876	13.249	0	0	0	0
1.0545	-14.047	-1.4456	13.233	0	0	0	0
1.1803	-14.043	-1.3933	13.236	0	0	0	0
1.3156	-14.044	-1.3367	13.257	0	0	0	0
1.4593	-14.042	-1.2802	13.287	0	0	0	0
1.6113	-14.032	-1.2258	13.322	0	0	0	0
1.7741	-14.014	-1.1732	13.361	0	0	0	0
1.9514	-13.989	-1.1215	13.403	0	0	0	0
2.1435	-13.962	-1.0698	13.449	0	0	0	0
2.3443	-13.942	-1.0189	13.494	0	0	0	0
2.5434	-13.94	-0.97067	13.533	0	0	0	0
2.7299	-13.965	-0.92762	13.562	0	0	0	0
2.8969	-14.02	-0.89167	13.579	0	0	0	0
3.0421	-14.1	-0.86353	13.588	3.025	-13.987	0	0
3.1656	-14.194	-0.84296	13.59	0	0	0	0
3.2693	-14.284	-0.82898	13.59	0	0	0	0
3.3572	-14.358	-0.8198	13.589	0	0	0	0
3.4352	-14.408	-0.81315	13.587	0	0	0	0
3.5093	-14.435	-0.80692	13.587	0	0	0	0
3.5834	-14.44	-0.79975	13.586	0	0	0	0
3.6585	-14.433	-0.7916	13.586	0	0	3.6568	-14.426
3.7323	-14.421	-0.78397	13.583	0	0	0	0
3.8025	-14.414	-0.77908	13.577	0	0	0	0
3.8693	-14.415	-0.77842	13.564	0	0	0	0
3.9347	-14.423	-0.78182	13.543	0	0	0	0
4.0013	-14.431	-0.78789	13.51	0	0	0	0
4.07	-14.434	-0.79479	13.467	0	0	0	0
4.1383	-14.431	-0.80066	13.421	0	0	0	0
4.2018	-14.424	-0.80382	13.379	0	0	0	0
4.2558	-14.417	-0.80312	13.346	0	0	0	0
4.2985	-14.411	-0.79823	13.323	0	0	0	0
4.3312	-14.409	-0.78986	13.31	0	0	0	0
4.3562	-14.41	-0.78009	13.304	0	0	0	0
4.3756	-14.411	-0.77297	13.302	0	0	0	0
4.3906	-14.414	-0.77476	13.301	0	0	0	0
4.4009	-14.417	-0.79292	13.301	0	0	0	0
4.4043	-14.419	-0.83365	13.301	0	0	0	0
4.3959	-14.419	-0.89934	13.3	0	0	0	0
4.3701	-14.416	-0.98768	13.299	0	0	0	0
4.323	-14.408	-1.093	13.3	0	0	0	0
4.2548	-14.395	-1.2087	13.298	0	0	0	0
4.1689	-14.374	-1.3304	13.282	0	0	0	0
4.0709	-14.348	-1.4563	13.24	0	0	0	0
3.9672	-14.317	-1.5864	13.172	0	0	0	0
3.8635	-14.283	-1.72	13.093	0	0	0	0
3.7623	-14.249	-1.8549	13.023	0	0	0	0
3.663	-14.218	-1.9873	12.972	0	0	0	0
3.5636	-14.189	-2.1122	12.94	-2.0851	12.849	0	0
3.4619	-14.16	-2.2245	12.921	0	0	0	0
3.3564	-14.127	-2.3203	12.908	0	0	0	0
3.2467	-14.094	-2.3986	12.892	0	0	0	0
3.1339	-14.063	-2.4615	12.868	0	0	0	0
3.021	-14.037	-2.5128	12.836	0	0	0	0
2.9135	-14.016	-2.5554	12.798	0	0	0	0
2.8173	-13.997	-2.5904	12.763	0	0	0	0
2.7352	-13.979	-2.6172	12.735	0	0	0	0
2.6653	-13.961	-2.6351	12.717	0	0	0	0
2.6013	-13.939	-2.6451	12.706	0	0	0	0
2.5359	-13.914	-2.6502	12.701	0	0	0	0
2.4632	-13.888	-2.6531	12.7	0	0	0	0
2.3803	-13.867	-2.6548	12.701	0	0	0	0
2.2874	-13.854	-2.6557	12.704	0	0	0	0
2.1869	-13.852	-2.6559	12.706	0	0	0	0
2.083	-13.857	-2.6556	12.709	0	0	-2.649	12.651
1.9803	-13.866	-2.655	12.712	0	0	0	0
1.8829	-13.873	-2.6541	12.715	0	0	0	0
1.7942	-13.875	-2.6532	12.717	0	0	0	0
1.7164	-13.873	-2.6525	12.718	0	0	0	0
1.6499	-13.867	-2.6524	12.717	0	0	0	0
1.5935	-13.86	-2.6534	12.712	0	0	0	0
1.5446	-13.852	-2.6564	12.7	0	0	0	0
1.4983	-13.844	-2.6621	12.679	0	0	0	0
1.4487	-13.835	-2.6713	12.648	0	0	0	0
1.3897	-13.826	-2.6837	12.608	0	0	0	0
1.3153	-13.82	-2.6982	12.565	0	0	0	0
1.222	-13.819	-2.7126	12.526	0	0	0	0
1.11	-13.828	-2.7237	12.497	0	0	0	0
0.98425	-13.849	-2.7281	12.478	0	0	0	0
0.85304	-13.883	-2.7217	12.467	0	0	0	0
0.72515	-13.927	-2.7009	12.459	0	0	0	0
0.6071	-13.972	-2.6639	12.449	0	0	0	0
0.50201	-14.012	-2.6105	12.433	0	0	0	0
0.4098	-14.045	-2.5424	12.408	0	0	0	0
0.32773	-14.07	-2.4613	12.371	0	0	0	0
0.25087	-14.088	-2.3705	12.323	0	0	0	0
0.17355	-14.1	-2.2747	12.271	0.19298	-14.053	0	0
0.091415	-14.107	-2.1791	12.221	0	0	0	0
0.002601	-14.112	-2.0866	12.181	0	0	0	0
-0.092221	-14.117	-1.997	12.152	0	0	0	0
-0.19022	-14.122	-1.9088	12.132	0	0	0	0
-0.28679	-14.124	-1.8206	12.117	0	0	0	0
-0.37651	-14.122	-1.7329	12.107	0	0	0	0
-0.45506	-14.113	-1.6469	12.098	0	0	0	0
-0.5207	-14.098	-1.564	12.089	0	0	0	0
-0.57441	-14.079	-1.4841	12.079	0	0	0	0
-0.619	-14.058	-1.4059	12.069	0	0	0	0
-0.65782	-14.036	-1.3272	12.061	0	0	0	0
-0.69342	-14.016	-1.2452	12.056	0	0	0	0
-0.7268	-13.997	-1.1592	12.058	0	0	0	0
-0.75756	-13.981	-1.0714	12.073	0	0	0	0
-0.78457	-13.969	-0.98627	12.107	0	0	0	0
-0.80724	-13.963	-0.90783	12.162	0	0	0	0
-0.82631	-13.963	-0.83718	12.235	0	0	-0.83756	-13.879
-0.84386	-13.97	-0.77262	12.317	0	0	0	0
-0.86286	-13.982	-0.71102	12.392	0	0	0	0
-0.88684	-13.994	-0.6487	12.451	0	0	0	0
-0.91924	-13.999	-0.58228	12.493	0	0	0	0
-0.9623	-13.992	-0.51014	12.522	0	0	0	0
-1.0163	-13.972	-0.43337	12.546	0	0	0	0
-1.0798	-13.938	-0.35478	12.573	0	0	0	0
-1.1495	-13.893	-0.27745	12.605	0	0	0	0
-1.2208	-13.841	-0.20488	12.64	0	0	0	0
-1.2887	-13.79	-0.14069	12.674	0	0	0	0
-1.3496	-13.748	-0.087184	12.703	0	0	0	0
-1.4026	-13.72	-0.044956	12.724	0	0	0	0
-1.4481	-13.709	-0.013726	12.74	0	0	0	0
-1.4878	-13.712	0.006985	12.752	0	0	0	0
-1.5232	-13.724	0.017892	12.759	0	0	0	0
-1.5553	-13.739	0.020268	12.758	0	0	0	0
-1.5844	-13.751	0.016143	12.75	0	0	0	0
-1.6101	-13.759	0.007824	12.739	0	0	0	0
-1.6314	-13.762	-0.003157	12.731	0	0	0	0
-1.6462	-13.762	-0.016559	12.733	0	0	0	0
-1.6513	-13.759	-0.032889	12.75	0	0	0	0
-1.6431	-13.757	-0.052492	12.783	0	0	0	0
-1.6188	-13.757	-0.074931	12.834	0	0	0	0
-1.5784	-13.762	-0.098624	12.895	0	0	0	0
-1.5243	-13.771	-0.12087	12.955	0	0	0	0
-1.4602	-13.782	-0.13881	13	0	0	0	0
-1.3893	-13.795	-0.15079	13.028	0	0	0	0
-1.3142	-13.806	-0.15668	13.052	0	0	0	0
-1.2375	-13.816	-0.1571	13.09	0	0	0	0
-1.1618	-13.823	-0.15268	13.149	0	0	0	0
-1.0901	-13.831	-0.144	13.224	0	0	0	0
-1.0253	-13.84	-0.13216	13.304	0	0	0	0
-0.96973	-13.851	-0.11935	13.376	-0.098626	13.449	0	0
-0.92522	-13.861	-0.10849	13.433	0	0	0	0
-0.8926	-13.869	-0.10225	13.472	0	0	0	0
-0.87126	-13.874	-0.10257	13.494	0	0	0	0
-0.85923	-13.877	-0.11071	13.504	0	0	0	0
-0.85348	-13.876	-0.12743	13.511	0	0	0	0
-0.85065	-13.873	-0.15291	13.522	0	0	0	0
-0.84743	-13.866	-0.18684	13.545	0	0	0	0
-0.84101	-13.855	-0.22846	13.587	0	0	0	0
-0.8294	-13.842	-0.27644	13.652	0	0	0	0
-0.81174	-13.829	-0.32877	13.739	0	0	-0.34802	13.752
-0.78812	-13.819	-0.38295	13.844	0	0	0	0
-0.75914	-13.813	-0.43618	13.96	0	0	0	0
-0.72584	-13.815	-0.48584	14.073	0	0	0	0
-0.68998	-13.828	-0.53029	14.166	0	0	0	0
-0.65392	-13.854	-0.56957	14.218	0	0	0	0
-0.62041	-13.89	-0.60566	14.226	0	0	0	0
-0.59179	-13.931	-0.64196	14.205	0	0	0	0
-0.56934	-13.971	-0.68189	14.174	0	0	0	0
-0.55366	-14.005	-0.72683	14.147	0	0	0	0
-0.54552	-14.032	-0.77449	14.13	0	0	0	0
-0.54598	-14.05	-0.81932	14.127	0	0	0	0
-0.55582	-14.06	-0.85528	14.14	0	0	0	0
-0.57483	-14.063	-0.87929	14.169	0	0	0	0
-0.60204	-14.062	-0.89228	14.212	0	0	0	0
-0.63645	-14.059	-0.89798	14.265	0	0	0	0
-0.67742	-14.057	-0.90114	14.323	0	0	0	0
-0.72427	-14.055	-0.90538	14.385	0	0	0	0
-0.77545	-14.055	-0.91162	14.451	0	0	0	0
-0.82834	-14.059	-0.91817	14.519	0	0	0	0
-0.87987	-14.065	-0.92227	14.581	0	0	0	0
-0.92716	-14.072	-0.92148	14.63	0	0	0	0
-0.96784	-14.079	-0.91412	14.663	0	0	0	0
-1.0008	-14.084	-0.89951	14.682	0	0	0	0
-1.0271	-14.086	-0.87821	14.691	-1.0415	-14.044	0	0
-1.0495	-14.083	-0.85157	14.692	0	0	0	0
-1.0721	-14.076	-0.82061	14.688	0	0	0	0
-1.0987	-14.063	-0.78562	14.677	0	0	0	0
-1.1312	-14.046	-0.74705	14.659	0	0	0	0
-1.1695	-14.024	-0.70592	14.632	0	0	0	0
-1.213	-13.999	-0.66343	14.592	0	0	0	0
-1.2599	-13.971	-0.62041	14.541	0	0	0	0
-1.3084	-13.941	-0.57737	14.481	0	0	0	0
-1.3561	-13.91	-0.53489	14.419	0	0	0	0
-1.4003	-13.876	-0.49396	14.357	0	0	0	0
-1.4385	-13.839	-0.45554	14.296	0	0	0	0
-1.4689	-13.799	-0.42006	14.235	0	0	0	0
-1.4911	-13.758	-0.38776	14.179	0	0	0	0
-1.5062	-13.72	-0.35918	14.133	0	0	0	0
-1.5166	-13.689	-0.33497	14.101	0	0	0	0
-1.5247	-13.665	-0.3158	14.082	0	0	0	0
-1.5323	-13.646	-0.30199	14.073	0	0	0	0
-1.5403	-13.63	-0.29268	14.069	0	0	0	0
-1.5478	-13.618	-0.2857	14.065	0	0	0	0
-1.5528	-13.609	-0.27795	14.055	0	0	0	0
-1.5536	-13.604	-0.26611	14.033	0	0	-1.5808	-13.503
-1.5496	-13.604	-0.24738	13.994	0	0	0	0
-1.5421	-13.603	-0.22015	13.936	0	0	0	0
-1.5343	-13.598	-0.18419	13.864	0	0	0	0
-1.5297	-13.586	-0.14056	13.784	0	0	0	0
-1.5313	-13.568	-0.092045	13.703	0	0	0	0
-1.5412	-13.55	-0.042557	13.63	0	0	0	0
-1.5602	-13.537	0.004602	13.572	0	0	0	0
-1.5876	-13.531	0.047558	13.531	0	0	0	0
-1.6211	-13.532	0.085555	13.504	0	0	0	0
-1.6572	-13.535	0.11868	13.485	0	0	0	0
-1.692	-13.535	0.14776	13.469	0	0	0	0
-1.7222	-13.53	0.1741	13.447	0	0	0	0
-1.7456	-13.521	0.19901	13.414	0	0	0	0
-1.7616	-13.509	0.22405	13.369	0	0	0	0
-1.7702	-13.498	0.25208	13.314	0	0	0	0
-1.772	-13.488	0.28746	13.254	0	0	0	0
-1.7675	-13.479	0.33512	13.192	0	0	0	0
-1.7581	-13.471	0.3995	13.13	0	0	0	0
-1.746	-13.464	0.48353	13.07	0	0	0	0
-1.7338	-13.456	0.58783	13.02	0	0	0	0
-1.7242	-13.449	0.71017	12.987	0	0	0	0
-1.7188	-13.443	0.84485	12.979	0	0	0	0
-1.7175	-13.439	0.98406	12.991	0	0	0	0
-1.718	-13.437	1.1225	13.013	0	0	0	0
-1.7178	-13.434	1.2606	13.031	0	0	0	0
-1.7147	-13.429	1.402	13.04	0	0	0	0
-1.7074	-13.416	1.5498	13.039	0	0	0	0
-1.6956	-13.393	1.7035	13.035	0	0	0	0
-1.6801	-13.356	1.8577	13.032	0	0	0	0
-1.6623	-13.305	2.006	13.031	0	0	0	0
-1.6433	-13.244	2.1445	13.028	2.1679	12.994	0	0
-1.6234	-13.179	2.274	13.02	0	0	0	0
-1.6032	-13.118	2.3975	13.004	0	0	0	0
-1.5833	-13.063	2.5181	12.977	0	0	0	0
-1.5646	-13.015	2.6372	12.937	0	0	0	0
-1.5486	-12.974	2.754	12.885	0	0	0	0
-1.5362	-12.938	2.8663	12.826	0	0	0	0
-1.5283	-12.907	2.9722	12.763	0	0	0	0
-1.525	-12.877	3.0715	12.698	0	0	0	0
-1.5261	-12.842	3.1644	12.629	0	0	0	0
-1.5311	-12.798	3.2503	12.553	0	0	0	0
-1.5397	-12.738	3.3286	12.469	0	0	0	0
-1.5512	-12.661	3.4002	12.379	0	0	0	0
-1.564	-12.571	3.4676	12.287	0	0	3.4365	12.352
-1.5764	-12.475	3.5321	12.198	0	0	0	0
-1.5868	-12.381	3.5938	12.119	0	0	0	0
-1.594	-12.295	3.6522	12.056	0	0	0	0
-1.5977	-12.223	3.707	12.016	0	0	0	0
-1.5985	-12.165	3.7569	12.005	0	0	0	0
-1.5979	-12.118	3.7996	12.021	0	0	0	0
-1.5965	-12.075	3.8331	12.057	0	0	0	0
-1.5939	-12.032	3.8573	12.107	0	0	0	0
-1.5877	-11.99	3.8741	12.163	0	0	0	0
-1.5735	-11.953	3.8857	12.22	0	0	0	0
-1.5465	-11.928	3.893	12.267	0	0	0	0
-1.503	-11.92	3.8948	12.298	0	0	0	0
-1.4423	-11.927	3.8891	12.313	0	0	0	0
-1.3671	-11.94	3.8746	12.321	0	0	0	0
-1.2827	-11.947	3.851	12.328	0	0	0	0
-1.195	-11.935	3.8201	12.339	0	0	0	0
-1.1085	-11.896	3.7848	12.35	0	0	0	0
-1.0254	-11.834	3.7489	12.363	0	0	0	0
-0.94657	-11.757	3.7138	12.376	0	0	0	0
-0.87195	-11.68	3.6769	12.389	0	0	0	0
-0.80173	-11.611	3.6324	12.404	0	0	0	0
-0.73571	-11.559	3.5742	12.418	0	0	0	0
-0.67223	-11.526	3.4994	12.428	0	0	0	0
-0.60777	-11.512	3.4103	12.433	0	0	0	0
-0.53743	-11.514	3.3126	12.437	0	0	0	0
-0.45579	-11.523	3.2134	12.443	0	0	0	0
-0.35845	-11.534	3.1181	12.455	0	0	0	0
-0.24365	-11.54	3.0296	12.476	0	0	0	0
-0.1131	-11.541	2.9478	12.503	0	0	0	0
0.028386	-11.538	2.8707	12.534	0	0	0	0
0.17446	-11.53	2.7956	12.565	0	0	0	0
0.3193	-11.517	2.7202	12.6	0	0	0	0
0.45944	-11.499	2.6409	12.646	0	0	0	0
0.59443	-11.477	2.5525	12.704	0	0	0	0
0.72619	-11.455	2.45	12.766	0	0	0	0
0.85746	-11.432	2.332	12.817	0	0	0	0
0.99033	-11.41	2.2014	12.85	0	0	0	0
1.1257	-11.389	2.0649	12.867	0	0	0	0
1.2632	-11.374	1.9303	12.881	0	0	0	0
1.4013	-11.363	1.8031	12.902	0	0	0	0
1.5378	-11.359	1.6863	12.939	1.5135	-11.289	0	0
1.6706	-11.361	1.5802	12.987	0	0	0	0
1.7982	-11.369	1.4841	13.037	0	0	0	0
1.9203	-11.38	1.3969	13.079	0	0	0	0
2.0374	-11.392	1.3169	13.109	0	0	0	0
2.1496	-11.402	1.24	13.127	0	0	0	0
2.2564	-11.408	1.1623	13.139	0	0	0	0
2.3574	-11.408	1.0815	13.147	0	0	0	0
2.4533	-11.401	0.99647	13.154	0	0	0	0
2.5453	-11.39	0.90588	13.162	0	0	2.5135	-11.355
2.6346	-11.379	0.80941	13.171	0	0	0	0
2.7211	-11.37	0.70905	13.18	0	0	0	0
2.8032	-11.37	0.60841	13.187	0	0	0	0
2.878	-11.378	0.51046	13.19	0	0	0	0
2.9427	-11.393	0.41649	13.187	0	0	0	0
2.9955	-11.41	0.32677	13.173	0	0	0	0
3.036	-11.425	0.24157	13.148	0	0	0	0
3.0652	-11.434	0.16181	13.114	0	0	0	0
3.0849	-11.435	0.089937	13.074	0	0	0	0
3.0968	-11.427	0.029367	13.038	0	0	0	0
3.1015	-11.412	-0.018859	13.01	0	0	0	0
3.0981	-11.389	-0.058468	12.991	0	0	0	0
3.0853	-11.362	-0.097201	12.982	0	0	0	0
3.062	-11.337	-0.1444	12.98	0	0	0	0
3.029	-11.316	-0.20827	12.983	0	0	0	0
2.9883	-11.3	-0.29337	12.988	0	0	0	0
2.9418	-11.289	-0.39975	12.995	0	0	0	0
2.8904	-11.281	-0.524	13.002	0	0	0	0
2.8358	-11.277	-0.66076	13.008	0	0	0	0
2.7814	-11.277	-0.80473	13.011	0	0	0	0
2.7309	-11.28	-0.95301	13	0	0	0	0
2.686	-11.289	-1.1048	12.965	0	0	0	0
2.646	-11.303	-1.2585	12.903	0	0	0	0
2.6081	-11.322	-1.411	12.814	0	0	0	0
2.5689	-11.344	-1.5589	12.712	0	0	0	0
2.5245	-11.367	-1.7001	12.612	0	0	0	0
2.4714	-11.387	-1.834	12.525	0	0	0	0
2.4077	-11.408	-1.963	12.462	-1.9176	12.324	0	0
2.3339	-11.431	-2.092	12.424	0	0	0	0
2.2522	-11.46	-2.2251	12.408	0	0	0	0
2.1658	-11.494	-2.3629	12.408	0	0	0	0
2.0794	-11.533	-2.5016	12.418	0	0	0	0
1.9981	-11.575	-2.6349	12.433	0	0	0	0
1.926	-11.618	-2.7584	12.448	0	0	0	0
1.8639	-11.662	-2.871	12.462	0	0	0	0
1.8109	-11.708	-2.9734	12.473	0	0	0	0
1.7656	-11.758	-3.0659	12.483	0	0	0	0
1.7259	-11.815	-3.1475	12.492	0	0	0	0
1.6894	-11.887	-3.2174	12.503	0	0	-3.2007	12.445
1.6534	-11.978	-3.2759	12.518	0	0	0	0
1.6161	-12.089	-3.3246	12.54	0	0	0	0
1.5772	-12.214	-3.3659	12.571	0	0	0	0
1.5383	-12.345	-3.4023	12.612	0	0	0	0
1.5024	-12.467	-3.4349	12.658	0	0	0	0
1.4722	-12.57	-3.4645	12.707	0	0	0	0
1.4494	-12.645	-3.4938	12.756	0	0	0	0
1.4341	-12.688	-3.5281	12.812	0	0	0	0
1.4251	-12.703	-3.5733	12.881	0	0	0	0
1.4212	-12.695	-3.6336	12.967	0	0	0	0
1.4213	-12.674	-3.7077	13.067	0	0	0	0
1.4246	-12.65	-3.7877	13.168	0	0	0	0
1.4313	-12.631	-3.8624	13.244	0	0	0	0
1.4429	-12.626	-3.9222	13.279	0	0	0	0
1.4621	-12.634	-3.9616	13.269	0	0	0	0
1.491	-12.649	-3.9784	13.227	0	0	0	0
1.53	-12.663	-3.9721	13.171	0	0	0	0
1.5761	-12.666	-3.9429	13.113	0	0	0	0
1.625	-12.659	-3.8921	13.058	0	0	0	0
1.6731	-12.646	-3.822	13.007	0	0	0	0
1.7191	-12.631	-3.7359	12.966	0	0	0	0
1.7633	-12.619	-3.6372	12.935	0	0	0	0
1.8055	-12.612	-3.5299	12.912	0	0	0	0
1.8448	-12.614	-3.4183	12.891	0	0	0	0
1.8804	-12.626	-3.306	12.868	0	0	0	0
1.9127	-12.647	-3.1959	12.844	1.8978	-12.555	0	0
1.9428	-12.673	-3.0895	12.819	0	0	0	0
1.9722	-12.699	-2.9868	12.786	0	0	0	0
2.0025	-12.724	-2.8879	12.735	0	0	0	0
2.0337	-12.743	-2.794	12.66	0	0	0	0
2.0644	-12.755	-2.707	12.566	0	0	0	0
2.0919	-12.755	-2.628	12.472	0	0	0	0
2.114	-12.741	-2.5562	12.397	0	0	0	0
2.1299	-12.711	-2.49	12.356	0	0	0	0
2.1408	-12.663	-2.4261	12.353	0	0	0	0
2.1491	-12.603	-2.361	12.385	0	0	0	0
2.1589	-12.535	-2.2922	12.449	0	0	0	0
2.1748	-12.468	-2.2194	12.541	0	0	2.1396	-12.383
2.2013	-12.405	-2.1446	12.656	0	0	0	0
2.2409	-12.348	-2.0704	12.785	0	0	0	0
2.2928	-12.303	-1.9987	12.912	0	0	0	0
2.3531	-12.275	-1.9305	13.022	0	0	0	0
2.4163	-12.264	-1.8656	13.101	0	0	0	0
2.4764	-12.267	-1.8047	13.149	0	0	0	0
2.529	-12.278	-1.7492	13.176	0	0	0	0
2.571	-12.288	-1.6995	13.192	0	0	0	0
2.6005	-12.296	-1.6554	13.205	0	0	0	0
2.6161	-12.298	-1.6179	13.22	0	0	0	0
2.6176	-12.293	-1.5895	13.237	0	0	0	0
2.6062	-12.28	-1.5708	13.252	0	0	0	0
2.5836	-12.259	-1.5604	13.262	0	0	0	0
2.5495	-12.232	-1.5575	13.26	0	0	0	0
2.5026	-12.201	-1.563	13.237	0	0	0	0
2.4421	-12.171	-1.5796	13.186	0	0	0	0
2.3695	-12.146	-1.61	13.113	0	0	0	0
2.2878	-12.126	-1.656	13.031	0	0	0	0
2.2009	-12.113	-1.7164	12.955	0	0	0	0
2.1123	-12.104	-1.7875	12.896	0	0	0	0
2.0253	-12.101	-1.8641	12.856	0	0	0	0
1.9422	-12.106	-1.9408	12.838	0	0	0	0
1.8639	-12.121	-2.0127	12.839	0	0	0	0
1.7894	-12.147	-2.0766	12.855	0	0	0	0
1.7177	-12.187	-2.1317	12.879	0	0	0	0
1.649	-12.236	-2.1792	12.91	0	0	0	0
1.5848	-12.288	-2.2195	12.947	-2.2226	12.851	0	0
1.5267	-12.335	-2.2521	12.991	0	0	0	0
1.4752	-12.371	-2.2767	13.042	0	0	0	0
1.4293	-12.394	-2.2946	13.093	0	0	0	0
1.3873	-12.411	-2.3093	13.138	0	0	0	0
1.3466	-12.427	-2.3254	13.17	0	0	0	0
1.3047	-12.451	-2.3477	13.188	0	0	0	0
1.2612	-12.487	-2.3802	13.192	0	0	0	0
1.217	-12.536	-2.424	13.184	0	0	0	0
1.1737	-12.599	-2.4785	13.166	0	0	-2.447	13.147
1.1326	-12.677	-2.5414	13.142	0	0	0	0
1.0946	-12.768	-2.6095	13.118	0	0	0	0
1.0604	-12.871	-2.6786	13.1	0	0	0	0
1.0304	-12.978	-2.7435	13.088	0	0	0	0
1.0037	-13.08	-2.7984	13.075	0	0	0	0
0.97844	-13.165	-2.839	13.054	0	0	0	0
0.95296	-13.222	-2.8647	13.028	0	0	0	0
0.92604	-13.253	-2.8787	13.005	0	0	0	0
0.89634	-13.263	-2.8857	12.993	0	0	0	0
0.86113	-13.264	-2.8908	12.997	0	0	0	0
0.81618	-13.264	-2.8988	13.02	0	0	0	0
0.75712	-13.27	-2.9133	13.066	0	0	0	0
0.68136	-13.284	-2.9361	13.134	0	0	0	0
0.58938	-13.309	-2.9661	13.216	0	0	0	0
0.48483	-13.345	-2.9992	13.295	0	0	0	0
0.37342	-13.39	-3.0294	13.349	0	0	0	0
0.26128	-13.441	-3.0519	13.362	0	0	0	0
0.15376	-13.495	-3.0635	13.332	0	0	0	0
0.054592	-13.548	-3.0619	13.268	0	0	0	0
-0.034535	-13.597	-3.0444	13.19	0	0	0	0
-0.11391	-13.644	-3.0086	13.117	0	0	0	0
-0.1844	-13.694	-2.9542	13.063	0	0	0	0
-0.2462	-13.748	-2.884	13.03	0	0	0	0
-0.29944	-13.804	-2.8023	13.016	0	0	0	0
-0.34564	-13.857	-2.7136	13.016	-0.38134	-13.829	0	0
-0.38817	-13.9	-2.6211	13.018	0	0	0	0
-0.43182	-13.931	-2.5283	13.013	0	0	0	0
-0.48136	-13.946	-2.4383	12.989	0	0	0	0
-0.54016	-13.946	-2.3527	12.945	0	0	0	0
-0.60974	-13.935	-2.2712	12.89	0	0	0	0
-0.68939	-13.914	-2.1941	12.839	0	0	0	0
-0.77534	-13.886	-2.1216	12.804	0	0	0	0
-0.86122	-13.853	-2.0527	12.787	0	0	0	0
-0.94022	-13.818	-1.9854	12.784	0	0	0	0
-1.0077	-13.782	-1.9175	12.783	0	0	0	0
-1.0623	-13.75	-1.8475	12.778	0	0	0	0
-1.1047	-13.723	-1.7748	12.767	0	0	0	0
-1.137	-13.705	-1.7002	12.752	0	0	0	0
-1.1615	-13.697	-1.6245	12.732	0	0	0	0
-1.1811	-13.694	-1.5483	12.702	0	0	0	0
-1.199	-13.691	-1.4721	12.663	0	0	0	0
-1.2179	-13.683	-1.3966	12.618	0	0	0	0
-1.2395	-13.667	-1.3222	12.575	0	0	0	0
-1.2645	-13.645	-1.2487	12.539	0	0	-1.2883	-13.552
-1.2933	-13.615	-1.1747	12.514	0	0	0	0
-1.3269	-13.578	-1.0974	12.508	0	0	0	0
-1.3664	-13.532	-1.0147	12.527	0	0	0	0
-1.4122	-13.481	-0.92713	12.571	0	0	0	0
-1.4626	-13.432	-0.83844	12.639	0	0	0	0
-1.5151	-13.39	-0.75427	12.725	0	0	0	0
-1.5672	-13.363	-0.67998	12.817	0	0	0	0
-1.6176	-13.352	-0.61856	12.899	0	0	0	0
-1.6654	-13.357	-0.56947	12.962	0	0	0	0
-1.7096	-13.376	-0.52895	13.004	0	0	0	0
-1.7498	-13.402	-0.49075	13.029	0	0	0	0
-1.7861	-13.432	-0.44722	13.043	0	0	0	0
-1.8195	-13.458	-0.3916	13.053	0	0	0	0
-1.851	-13.479	-0.32083	13.063	0	0	0	0
-1.8812	-13.494	-0.23675	13.076	0	0	0	0
-1.9109	-13.504	-0.14464	13.088	0	0	0	0
-1.9408	-13.512	-0.051447	13.092	0	0	0	0
-1.9723	-13.519	0.035553	13.081	0	0	0	0
-2.0057	-13.525	0.11099	13.052	0	0	0	0
-2.0391	-13.531	0.17364	13.011	0.18509	12.912	0	0
-2.0683	-13.539	0.22612	12.973	0	0	0	0
-2.088	-13.548	0.27245	12.946	0	0	0	0
-2.0938	-13.558	0.31584	12.935	0	0	0	0
-2.083	-13.57	0.35848	12.935	0	0	0	0
-2.0558	-13.584	0.40195	12.942	0	0	0	0
-2.0157	-13.602	0.44705	12.952	0	0	0	0
-1.9691	-13.625	0.49329	12.962	0	0	0	0
-1.9229	-13.649	0.53878	12.965	0	0	0	0
-1.8824	-13.673	0.57998	12.954	0	0	0	0
-1.8497	-13.689	0.61264	12.927	0	0	0	0
-1.8236	-13.693	0.634	12.884	0	0	0	0
-1.8011	-13.678	0.64429	12.831	0	0	0	0
-1.7785	-13.641	0.64618	12.778	0	0	0	0
-1.7536	-13.579	0.64343	12.733	0	0	0	0
-1.7256	-13.495	0.63959	12.701	0	0	0.62836	12.617
-1.6946	-13.402	0.63751	12.684	0	0	0	0
-1.6614	-13.311	0.63928	12.677	0	0	0	0
-1.6266	-13.236	0.64637	12.674	0	0	0	0
-1.59	-13.18	0.65943	12.666	0	0	0	0
-1.5511	-13.145	0.67784	12.645	0	0	0	0
-1.5095	-13.125	0.69953	12.608	0	0	0	0
-1.4657	-13.114	0.72131	12.561	0	0	0	0
-1.4232	-13.104	0.73923	12.516	0	0	0	0
-1.3868	-13.089	0.7493	12.489	0	0	0	0
-1.3608	-13.068	0.74855	12.49	0	0	0	0
-1.3469	-13.042	0.73635	12.522	0	0	0	0
-1.3445	-13.016	0.71523	12.58	0	0	0	0
-1.3512	-12.994	0.68962	12.653	0	0	0	0
-1.3645	-12.979	0.6636	12.728	0	0	0	0
-1.383	-12.97	0.63965	12.789	0	0	0	0
-1.4065	-12.967	0.61877	12.825	0	0	0	0
-1.4356	-12.97	0.60083	12.838	-1.4497	-12.965	0	0
-1.4716	-12.977	0.58563	12.847	0	0	0	0
-1.5162	-12.989	0.57312	12.871	0	0	0	0
-1.5715	-13.002	0.5624	12.923	0	0	0	0
-1.6387	-13.014	0.5512	13.001	0	0	0	0
-1.7171	-13.023	0.53746	13.095	0	0	0	0
-1.8033	-13.027	0.521	13.192	0	0	0	0
-1.8917	-13.023	0.50307	13.284	0	0	0	0
-1.9762	-13.014	0.48484	13.356	0	0	0	0
-2.0526	-12.999	0.4672	13.401	0	0	0	0
-2.1182	-12.981	0.45104	13.415	0	0	0	0
-2.1714	-12.961	0.43721	13.399	0	0	0	0
-2.213	-12.939	0.42695	13.36	0	0	0	0
-2.2448	-12.917	0.42257	13.31	0	0	0	0
-2.2694	-12.897	0.42738	13.261	0	0	0	0
-2.2875	-12.88	0.44428	13.223	0	0	0	0
-2.2994	-12.866	0.47364	13.202	0	0	0	0
-2.3056	-12.857	0.51214	13.201	0	0	0	0
-2.3085	-12.853	0.55445	13.223	0	0	0	0
-2.312	-12.852	0.59633	13.265	0	0	-2.2828	-12.852
-2.3206	-12.853	0.63536	13.319	0	0	0	0
-2.3375	-12.855	0.66992	13.374	0	0	0	0
-2.3643	-12.858	0.69915	13.418	0	0	0	0
-2.4005	-12.859	0.72326	13.446	0	0	0	0
-2.4444	-12.858	0.74308	13.459	0	0	0	0
-2.4945	-12.854	0.75932	13.461	0	0	0	0
-2.5485	-12.847	0.77183	13.454	0	0	0	0
-2.6027	-12.844	0.77936	13.441	0	0	0	0
-2.6525	-12.849	0.78029	13.421	0	0	0	0
-2.6929	-12.865	0.77387	13.392	0	0	0	0
-2.7209	-12.893	0.76091	13.354	0	0	0	0
-2.7355	-12.932	0.74452	13.309	0	0	0	0
-2.7378	-12.979	0.73061	13.263	0	0	0	0
-2.7313	-13.027	0.72749	13.226	0	0	0	0
-2.7205	-13.07	0.74374	13.206	0	0	0	0
-2.7094	-13.103	0.78565	13.207	0	0	0	0
-2.7005	-13.125	0.85599	13.228	0	0	0	0
-2.6946	-13.137	0.95454	13.267	0	0	0	0
-2.6917	-13.141	1.078	13.313	0	0	0	0
-2.6905	-13.138	1.2193	13.349	0	0	0	0
-2.6896	-13.13	1.3677	13.358	0	0	0	0
-2.6867	-13.119	1.5131	13.333	0	0	0	0
-2.6798	-13.103	1.6481	13.28	0	0	0	0
-2.6667	-13.086	1.7683	13.215	0	0	0	0
-2.6458	-13.07	1.8724	13.151	0	0	0	0
-2.6168	-13.059	1.9628	13.099	0	0	0	0
-2.5819	-13.055	2.0448	13.06	0	0	0	0
-2.5454	-13.058	2.1223	13.035	0	0	0	0
-2.5128	-13.064	2.1971	13.019	0	0	0	0
-2.4878	-13.071	2.2694	13.01	0	0	0	0
