## Supplementary material for "How to control unpredictable others in court-net sports": International match data: n2_7_2.txt

1.3402	12.331	-3.6219	-12.261	0	0	1.3353	12.31
1.3435	12.343	-3.6215	-12.247	0	0	0	0
1.3495	12.364	-3.6193	-12.228	0	0	0	0
1.3583	12.396	-3.6147	-12.206	0	0	0	0
1.3698	12.437	-3.6077	-12.182	0	0	0	0
1.3823	12.482	-3.5993	-12.158	0	0	0	0
1.3937	12.523	-3.5904	-12.133	0	0	0	0
1.4026	12.555	-3.5805	-12.113	0	0	0	0
1.4085	12.578	-3.5686	-12.102	0	0	0	0
1.4118	12.59	-3.5533	-12.103	0	0	0	0
1.4133	12.595	-3.5345	-12.113	0	0	0	0
1.4135	12.594	-3.5116	-12.129	0	0	0	0
1.4131	12.588	-3.4846	-12.144	0	0	0	0
1.4124	12.577	-3.4542	-12.154	0	0	0	0
1.4117	12.561	-3.4227	-12.155	0	0	0	0
1.411	12.54	-3.3937	-12.142	0	0	0	0
1.4105	12.517	-3.371	-12.114	0	0	0	0
1.4101	12.498	-3.3573	-12.071	-3.3484	-12.147	0	0
1.4099	12.493	-3.3539	-12.014	0	0	0	0
1.4101	12.512	-3.3609	-11.952	0	0	0	0
1.4106	12.556	-3.3771	-11.891	0	0	0	0
1.4112	12.617	-3.4002	-11.837	0	0	0	0
1.4119	12.678	-3.4272	-11.789	0	0	0	0
1.4125	12.728	-3.4558	-11.743	0	0	0	0
1.413	12.76	-3.4848	-11.694	0	0	0	0
1.4132	12.77	-3.514	-11.639	0	0	0	0
1.4133	12.755	-3.5428	-11.577	0	0	0	0
1.4132	12.72	-3.5698	-11.513	0	0	0	0
1.413	12.674	-3.5931	-11.453	0	0	0	0
1.4125	12.629	-3.611	-11.405	0	0	0	0
1.4118	12.598	-3.6235	-11.369	0	0	0	0
1.4106	12.59	-3.6315	-11.344	0	0	0	0
1.4087	12.613	-3.6369	-11.326	0	0	0	0
1.406	12.672	-3.6413	-11.312	0	0	0	0
1.4024	12.77	-3.6461	-11.3	0	0	0	0
1.3985	12.898	-3.6529	-11.287	0	0	-3.6466	-11.24
1.3953	13.04	-3.6635	-11.269	0	0	0	0
1.3942	13.17	-3.68	-11.243	0	0	0	0
1.3962	13.27	-3.7039	-11.207	0	0	0	0
1.4015	13.337	-3.7352	-11.163	0	0	0	0
1.4096	13.373	-3.7721	-11.115	0	0	0	0
1.4186	13.387	-3.8123	-11.071	0	0	0	0
1.4262	13.388	-3.854	-11.038	0	0	0	0
1.4316	13.383	-3.896	-11.018	0	0	0	0
1.4355	13.376	-3.9375	-11.009	0	0	0	0
1.4406	13.373	-3.9783	-11.011	0	0	0	0
1.4509	13.375	-4.0182	-11.023	0	0	0	0
1.4711	13.384	-4.0566	-11.048	0	0	0	0
1.5057	13.4	-4.093	-11.085	0	0	0	0
1.5577	13.422	-4.1262	-11.132	0	0	0	0
1.6266	13.446	-4.1546	-11.189	0	0	0	0
1.7087	13.461	-4.177	-11.251	0	0	0	0
1.7995	13.457	-4.1913	-11.315	0	0	0	0
1.8951	13.432	-4.1945	-11.376	0	0	0	0
1.9924	13.388	-4.1827	-11.431	0	0	0	0
2.0874	13.338	-4.1531	-11.476	0	0	0	0
2.1769	13.291	-4.1044	-11.507	0	0	0	0
2.2591	13.258	-4.0367	-11.519	0	0	0	0
2.3336	13.241	-3.9508	-11.516	0	0	0	0
2.4014	13.236	-3.8503	-11.502	0	0	0	0
2.4653	13.238	-3.7413	-11.49	0	0	0	0
2.5291	13.24	-3.6301	-11.49	2.5108	13.22	0	0
2.5979	13.241	-3.5204	-11.507	0	0	0	0
2.6768	13.238	-3.4131	-11.543	0	0	0	0
2.7686	13.232	-3.3071	-11.596	0	0	0	0
2.8723	13.223	-3.2004	-11.661	0	0	0	0
2.9851	13.212	-3.0921	-11.732	0	0	0	0
3.103	13.203	-2.9835	-11.804	0	0	0	0
3.2216	13.196	-2.8776	-11.872	0	0	0	0
3.3356	13.194	-2.7788	-11.934	0	0	0	0
3.4396	13.2	-2.6906	-11.988	0	0	0	0
3.5289	13.214	-2.6144	-12.035	0	0	0	0
3.601	13.235	-2.5488	-12.079	0	0	0	0
3.6567	13.257	-2.4907	-12.12	0	0	0	0
3.6982	13.27	-2.4359	-12.159	0	0	0	0
3.7277	13.268	-2.3809	-12.197	0	0	0	0
3.7476	13.252	-2.3249	-12.231	0	0	0	0
3.7621	13.23	-2.2697	-12.257	0	0	0	0
3.7772	13.212	-2.2177	-12.274	0	0	0	0
3.7989	13.205	-2.1702	-12.287	0	0	3.7392	13.093
3.8315	13.213	-2.1262	-12.302	0	0	0	0
3.877	13.235	-2.0832	-12.326	0	0	0	0
3.9347	13.263	-2.0393	-12.367	0	0	0	0
4.0025	13.288	-1.9936	-12.432	0	0	0	0
4.0778	13.306	-1.9469	-12.518	0	0	0	0
4.1579	13.316	-1.9021	-12.616	0	0	0	0
4.2394	13.327	-1.8634	-12.713	0	0	0	0
4.3168	13.341	-1.8341	-12.797	0	0	0	0
4.3837	13.362	-1.8149	-12.86	0	0	0	0
4.4361	13.384	-1.8051	-12.9	0	0	0	0
4.4739	13.408	-1.8034	-12.917	0	0	0	0
4.5007	13.438	-1.8085	-12.916	0	0	0	0
4.5215	13.477	-1.8196	-12.902	0	0	0	0
4.5407	13.525	-1.8358	-12.879	0	0	0	0
4.5609	13.573	-1.8559	-12.852	0	0	0	0
4.583	13.617	-1.8779	-12.823	0	0	0	0
4.6062	13.649	-1.899	-12.798	0	0	0	0
4.6275	13.665	-1.9172	-12.78	0	0	0	0
4.6412	13.663	-1.9326	-12.771	0	0	0	0
4.6408	13.65	-1.9461	-12.773	0	0	0	0
4.6214	13.641	-1.9593	-12.782	0	0	0	0
4.5806	13.652	-1.9736	-12.798	0	0	0	0
4.5191	13.689	-1.9914	-12.82	0	0	0	0
4.4393	13.746	-2.016	-12.847	-2.0044	-12.767	0	0
4.3438	13.806	-2.0513	-12.878	0	0	0	0
4.2343	13.846	-2.1004	-12.909	0	0	0	0
4.1113	13.853	-2.164	-12.936	0	0	0	0
3.9771	13.829	-2.2391	-12.957	0	0	0	0
3.8363	13.784	-2.3197	-12.972	0	0	0	0
3.6954	13.727	-2.3986	-12.984	0	0	0	0
3.5614	13.668	-2.4684	-12.996	0	0	0	0
3.4406	13.62	-2.5242	-13.01	0	0	0	0
3.3369	13.59	-2.5646	-13.025	0	0	0	0
3.25	13.572	-2.5924	-13.039	0	0	0	0
3.1754	13.56	-2.6113	-13.053	0	0	0	0
3.1057	13.547	-2.624	-13.067	0	0	0	0
3.0325	13.535	-2.6321	-13.083	0	0	0	0
2.9493	13.526	-2.6371	-13.102	0	0	0	0
2.8541	13.519	-2.6418	-13.118	0	0	0	0
2.7493	13.506	-2.6488	-13.129	0	0	-2.6215	-13.143
2.6398	13.483	-2.6606	-13.13	0	0	0	0
2.5303	13.449	-2.6789	-13.125	0	0	0	0
2.4248	13.412	-2.7047	-13.115	0	0	0	0
2.3277	13.388	-2.7384	-13.104	0	0	0	0
2.2427	13.386	-2.7788	-13.096	0	0	0	0
2.1718	13.409	-2.8231	-13.092	0	0	0	0
2.1145	13.452	-2.868	-13.093	0	0	0	0
2.0683	13.507	-2.9107	-13.096	0	0	0	0
2.0292	13.567	-2.9496	-13.101	0	0	0	0
1.9924	13.63	-2.9847	-13.109	0	0	0	0
1.9528	13.694	-3.016	-13.119	0	0	0	0
1.9058	13.753	-3.0426	-13.133	0	0	0	0
1.8485	13.801	-3.0629	-13.151	0	0	0	0
1.7794	13.831	-3.075	-13.171	0	0	0	0
1.6995	13.842	-3.0772	-13.189	0	0	0	0
1.6124	13.835	-3.0675	-13.198	0	0	0	0
1.5238	13.813	-3.0431	-13.192	0	0	0	0
1.4401	13.78	-3.001	-13.172	0	0	0	0
1.3644	13.736	-2.9393	-13.14	0	0	0	0
1.296	13.687	-2.858	-13.104	0	0	0	0
1.2325	13.641	-2.7596	-13.068	0	0	0	0
1.1718	13.606	-2.6487	-13.036	0	0	0	0
1.1119	13.582	-2.5311	-13.012	0	0	0	0
1.0515	13.57	-2.4119	-12.999	0	0	0	0
0.9893	13.57	-2.2938	-12.996	0	0	0	0
0.92474	13.586	-2.1779	-13.005	0	0	0	0
0.85822	13.615	-2.0643	-13.024	0	0	0	0
0.79165	13.648	-1.9521	-13.049	0	0	0	0
0.72842	13.674	-1.8402	-13.077	0	0	0	0
0.67148	13.685	-1.7282	-13.102	0	0	0	0
0.62125	13.676	-1.6178	-13.124	0	0	0	0
0.57583	13.643	-1.5114	-13.14	0.62585	13.664	0	0
0.53312	13.586	-1.4114	-13.153	0	0	0	0
0.49211	13.513	-1.3203	-13.164	0	0	0	0
0.45243	13.431	-1.2394	-13.177	0	0	0	0
0.41373	13.352	-1.1682	-13.192	0	0	0	0
0.37601	13.283	-1.1043	-13.209	0	0	0	0
0.34058	13.226	-1.0443	-13.226	0	0	0	0
0.31027	13.176	-0.98625	-13.24	0	0	0	0
0.28796	13.127	-0.92988	-13.244	0	0	0	0
0.27441	13.073	-0.87627	-13.235	0	0	0	0
0.26788	13.018	-0.82678	-13.211	0	0	0	0
0.2654	12.966	-0.78285	-13.179	0	0	0	0
0.26444	12.926	-0.74554	-13.149	0	0	0	0
0.26304	12.901	-0.71467	-13.132	0	0	0	0
0.25871	12.894	-0.68858	-13.133	0	0	0.25575	12.901
0.24771	12.9	-0.66431	-13.155	0	0	0	0
0.2256	12.917	-0.63825	-13.194	0	0	0	0
0.18879	12.943	-0.60775	-13.245	0	0	0	0
0.1362	12.977	-0.57247	-13.302	0	0	0	0
0.07037	13.02	-0.53454	-13.358	0	0	0	0
-0.003135	13.066	-0.49711	-13.41	0	0	0	0
-0.078245	13.104	-0.46291	-13.454	0	0	0	0
-0.15071	13.124	-0.43342	-13.488	0	0	0	0
-0.21802	13.119	-0.40842	-13.512	0	0	0	0
-0.27763	13.088	-0.38514	-13.523	0	0	0	0
-0.32674	13.033	-0.3578	-13.52	0	0	0	0
-0.36405	12.963	-0.31844	-13.503	0	0	0	0
-0.39097	12.891	-0.25903	-13.475	0	0	0	0
-0.4106	12.832	-0.17447	-13.445	0	0	0	0
-0.42607	12.791	-0.064909	-13.421	0	0	0	0
-0.4401	12.77	0.064376	-13.41	0	0	0	0
-0.45479	12.768	0.2056	-13.411	0	0	0	0
-0.47081	12.78	0.35167	-13.42	0	0	0	0
-0.48669	12.802	0.49848	-13.433	0	0	0	0
-0.49962	12.827	0.64519	-13.451	0	0	0	0
-0.50739	12.844	0.79309	-13.473	0	0	0	0
-0.50956	12.848	0.94441	-13.497	0	0	0	0
-0.50742	12.837	1.1014	-13.522	0	0	0	0
-0.50312	12.818	1.2644	-13.545	0	0	0	0
-0.4985	12.798	1.4306	-13.564	0	0	0	0
-0.49462	12.782	1.5956	-13.577	0	0	0	0
-0.49181	12.771	1.756	-13.583	0	0	0	0
-0.49001	12.765	1.909	-13.579	1.9073	-13.602	0	0
-0.48897	12.761	2.0506	-13.565	0	0	0	0
-0.48843	12.759	2.1768	-13.543	0	0	0	0
-0.48814	12.757	2.2851	-13.518	0	0	0	0
-0.48801	12.754	2.376	-13.496	0	0	0	0
-0.48807	12.748	2.4514	-13.48	0	0	0	0
-0.48849	12.739	2.5133	-13.472	0	0	0	0
-0.48957	12.729	2.5631	-13.471	0	0	0	0
-0.49174	12.72	2.6013	-13.475	0	0	0	0
-0.49534	12.717	2.6292	-13.486	0	0	0	0
-0.50039	12.721	2.6495	-13.505	0	0	0	0
-0.50639	12.731	2.6664	-13.532	0	0	0	0
-0.51268	12.743	2.6846	-13.567	0	0	2.6558	-13.472
-0.51911	12.753	2.7074	-13.607	0	0	0	0
-0.52623	12.761	2.737	-13.645	0	0	0	0
-0.53495	12.768	2.7746	-13.674	0	0	0	0
-0.54595	12.773	2.8207	-13.685	0	0	0	0
-0.55912	12.777	2.8758	-13.673	0	0	0	0
-0.57339	12.78	2.9402	-13.64	0	0	0	0
-0.58705	12.781	3.0139	-13.587	0	0	0	0
-0.59872	12.78	3.0965	-13.52	0	0	0	0
-0.60847	12.773	3.1857	-13.444	0	0	0	0
-0.61829	12.76	3.2777	-13.365	0	0	0	0
-0.63154	12.738	3.368	-13.29	0	0	0	0
-0.65207	12.707	3.4521	-13.225	0	0	0	0
-0.683	12.67	3.5281	-13.176	0	0	0	0
-0.72565	12.635	3.5962	-13.145	0	0	0	0
-0.77953	12.611	3.6582	-13.129	0	0	0	0
-0.84328	12.605	3.7151	-13.122	0	0	0	0
-0.91499	12.618	3.7669	-13.117	0	0	0	0
-0.99157	12.646	3.812	-13.105	0	0	0	0
-1.0684	12.678	3.8476	-13.08	0	0	0	0
-1.1404	12.697	3.8705	-13.044	0	0	0	0
-1.2046	12.683	3.8776	-12.998	0	0	0	0
-1.2609	12.622	3.8667	-12.95	0	0	0	0
-1.312	12.511	3.8371	-12.905	0	0	0	0
-1.3622	12.367	3.7896	-12.864	0	0	0	0
-1.4171	12.222	3.7259	-12.827	0	0	0	0
-1.4831	12.114	3.6477	-12.793	0	0	0	0
-1.565	12.069	3.5568	-12.763	0	0	0	0
-1.6636	12.093	3.4557	-12.737	0	0	0	0
-1.776	12.174	3.3484	-12.719	0	0	0	0
-1.8965	12.294	3.239	-12.714	0	0	0	0
-2.0187	12.431	3.1303	-12.729	0	0	0	0
-2.1368	12.567	3.0228	-12.764	0	0	0	0
-2.2477	12.681	2.9166	-12.813	0	0	0	0
-2.3527	12.753	2.8128	-12.869	0	0	0	0
-2.4556	12.78	2.7121	-12.926	0	0	0	0
-2.5595	12.769	2.6149	-12.978	0	0	0	0
-2.6648	12.737	2.5219	-13.021	0	0	0	0
-2.7687	12.699	2.4353	-13.052	0	0	0	0
-2.8657	12.667	2.3575	-13.071	0	0	0	0
-2.9513	12.645	2.2889	-13.079	0	0	0	0
-3.0247	12.637	2.2278	-13.078	0	0	0	0
-3.0876	12.643	2.1717	-13.067	0	0	0	0
-3.1404	12.663	2.1191	-13.045	-3.2213	12.692	0	0
-3.1827	12.688	2.0696	-13.013	0	0	0	0
-3.2163	12.713	2.0231	-12.974	0	0	0	0
-3.246	12.735	1.98	-12.934	0	0	0	0
-3.2774	12.757	1.9407	-12.901	0	0	0	0
-3.3147	12.783	1.9047	-12.883	0	0	0	0
-3.3595	12.819	1.8704	-12.886	0	0	-3.3252	12.715
-3.4115	12.867	1.8358	-12.914	0	0	0	0
-3.4688	12.927	1.7998	-12.969	0	0	0	0
-3.5288	12.993	1.763	-13.049	0	0	0	0
-3.5891	13.053	1.7276	-13.147	0	0	0	0
-3.6487	13.094	1.6959	-13.253	0	0	0	0
-3.7075	13.11	1.6694	-13.355	0	0	0	0
-3.7643	13.099	1.6487	-13.439	0	0	0	0
-3.8161	13.062	1.6332	-13.499	0	0	0	0
-3.8596	13.001	1.6224	-13.531	0	0	0	0
-3.8917	12.918	1.6165	-13.539	0	0	0	0
-3.9118	12.824	1.617	-13.528	0	0	0	0
-3.9217	12.732	1.6267	-13.508	0	0	0	0
-3.9236	12.658	1.6495	-13.481	0	0	0	0
-3.9185	12.612	1.6891	-13.45	0	0	0	0
-3.9052	12.596	1.7472	-13.413	0	0	0	0
-3.8808	12.609	1.8234	-13.37	0	0	0	0
-3.8417	12.646	1.9149	-13.323	0	0	0	0
-3.7854	12.7	2.0171	-13.275	0	0	0	0
-3.7123	12.761	2.1236	-13.231	0	0	0	0
-3.6259	12.826	2.2277	-13.195	0	0	0	0
-3.5318	12.889	2.3237	-13.173	0	0	0	0
-3.434	12.949	2.4088	-13.166	0	0	0	0
-3.3335	13	2.4822	-13.17	0	0	0	0
-3.2292	13.036	2.5447	-13.178	2.5259	-13.214	0	0
-3.1205	13.056	2.5981	-13.186	0	0	0	0
-3.0088	13.057	2.6438	-13.196	0	0	0	0
-2.8997	13.04	2.6829	-13.212	0	0	0	0
-2.8006	13.01	2.7157	-13.235	0	0	0	0
-2.7159	12.973	2.7426	-13.264	0	0	0	0
-2.6446	12.933	2.7633	-13.295	0	0	0	0
-2.5819	12.896	2.7776	-13.32	0	0	0	0
-2.5219	12.868	2.7867	-13.334	0	0	0	0
-2.4594	12.86	2.7936	-13.334	0	0	0	0
-2.3915	12.881	2.801	-13.321	0	0	0	0
-2.3171	12.935	2.8102	-13.295	0	0	0	0
-2.2356	13.018	2.8221	-13.262	0	0	0	0
-2.1463	13.115	2.8375	-13.223	0	0	0	0
-2.0484	13.214	2.8574	-13.179	0	0	2.8078	-13.172
-1.943	13.3	2.8815	-13.13	0	0	0	0
-1.834	13.359	2.9078	-13.08	0	0	0	0
-1.7259	13.383	2.9325	-13.036	0	0	0	0
-1.6232	13.371	2.9521	-13.003	0	0	0	0
-1.5298	13.327	2.9645	-12.984	0	0	0	0
-1.4493	13.265	2.9699	-12.977	0	0	0	0
-1.3828	13.203	2.9701	-12.977	0	0	0	0
-1.3287	13.155	2.9673	-12.981	0	0	0	0
-1.2827	13.127	2.9636	-12.984	0	0	0	0
-1.2386	13.12	2.9611	-12.986	0	0	0	0
-1.1897	13.132	2.9617	-12.984	0	0	0	0
-1.1305	13.157	2.9659	-12.978	0	0	0	0
-1.0598	13.189	2.9733	-12.971	0	0	0	0
-0.98131	13.219	2.9822	-12.963	0	0	0	0
-0.90095	13.246	2.9917	-12.953	0	0	0	0
-0.82451	13.269	3.0024	-12.941	0	0	0	0
-0.75556	13.285	3.0158	-12.924	0	0	0	0
-0.69502	13.292	3.0333	-12.899	0	0	0	0
-0.6418	13.286	3.0537	-12.865	0	0	0	0
-0.59337	13.266	3.0728	-12.823	0	0	0	0
-0.54655	13.231	3.0839	-12.778	0	0	0	0
-0.49838	13.183	3.0809	-12.737	0	0	0	0
-0.44698	13.129	3.0602	-12.703	0	0	0	0
-0.39279	13.077	3.0207	-12.679	0	0	0	0
-0.33893	13.032	2.9631	-12.668	0	0	0	0
-0.28976	12.997	2.8889	-12.67	0	0	0	0
-0.24839	12.97	2.8006	-12.685	-0.224	12.947	0	0
-0.21584	12.952	2.7021	-12.709	0	0	0	0
-0.19162	12.942	2.5977	-12.738	0	0	0	0
-0.17477	12.937	2.4915	-12.768	0	0	0	0
-0.16435	12.932	2.3863	-12.796	0	0	0	0
-0.15958	12.919	2.2842	-12.816	0	0	0	0
-0.15952	12.897	2.1873	-12.827	0	0	0	0
-0.1629	12.866	2.0976	-12.826	0	0	0	0
-0.16813	12.838	2.0157	-12.814	0	0	0	0
-0.17363	12.823	1.9409	-12.796	0	0	0	0
-0.17836	12.832	1.8724	-12.778	0	0	0	0
-0.18196	12.869	1.8093	-12.765	0	0	-0.18423	12.682
-0.18459	12.928	1.7484	-12.761	0	0	0	0
-0.18672	13.001	1.6842	-12.77	0	0	0	0
-0.1891	13.077	1.6118	-12.791	0	0	0	0
-0.19267	13.142	1.5292	-12.821	0	0	0	0
-0.19851	13.186	1.4389	-12.856	0	0	0	0
-0.20766	13.2	1.3455	-12.893	0	0	0	0
-0.22074	13.181	1.2545	-12.928	0	0	0	0
-0.23741	13.13	1.1709	-12.963	0	0	0	0
-0.25632	13.057	1.0985	-12.996	0	0	0	0
-0.27612	12.973	1.038	-13.027	0	0	0	0
-0.29648	12.893	0.98682	-13.053	0	0	0	0
-0.31803	12.827	0.94063	-13.072	0	0	0	0
-0.34147	12.781	0.89521	-13.082	0	0	0	0
-0.3668	12.754	0.84641	-13.08	0	0	0	0
-0.3924	12.741	0.78885	-13.068	0	0	0	0
-0.41496	12.738	0.71601	-13.046	0	0	0	0
-0.43095	12.739	0.62275	-13.02	0	0	0	0
-0.43828	12.74	0.50831	-12.995	0	0	0	0
-0.43687	12.741	0.3771	-12.98	0	0	0	0
-0.42801	12.74	0.23711	-12.977	0	0	0	0
-0.41312	12.738	0.096934	-12.989	0	0	0	0
-0.39237	12.738	-0.036381	-13.011	0	0	0	0
-0.36454	12.742	-0.15844	-13.039	0	0	0	0
-0.32796	12.754	-0.26799	-13.071	0	0	0	0
-0.28135	12.779	-0.36624	-13.104	0	0	0	0
-0.22381	12.82	-0.45617	-13.139	0	0	0	0
-0.1551	12.877	-0.54277	-13.175	0	0	0	0
-0.075957	12.944	-0.63283	-13.213	0	0	0	0
0.011596	13.01	-0.73212	-13.257	0	0	0	0
0.10411	13.062	-0.84182	-13.313	0	0	0	0
0.19699	13.088	-0.95822	-13.386	0	0	0	0
0.28519	13.087	-1.076	-13.478	0	0	0	0
0.36407	13.064	-1.1915	-13.584	0	0	0	0
0.43065	13.029	-1.3038	-13.697	0	0	0	0
0.48427	12.988	-1.4136	-13.809	0	0	0	0
0.52605	12.943	-1.521	-13.916	0	0	0	0
0.55794	12.89	-1.6253	-14.016	0	0	0	0
0.58275	12.824	-1.7236	-14.109	0	0	0	0
0.60419	12.743	-1.8119	-14.194	0	0	0	0
0.62631	12.652	-1.8878	-14.268	0	0	0	0
0.65234	12.562	-1.9525	-14.331	0	0	0	0
0.68361	12.486	-2.0112	-14.38	-1.9802	-14.333	0	0
0.71961	12.43	-2.0712	-14.417	0	0	0	0
0.75934	12.394	-2.138	-14.445	0	0	0	0
0.8019	12.373	-2.214	-14.467	0	0	0	0
0.84666	12.363	-2.2982	-14.485	0	0	0	0
0.89316	12.358	-2.3874	-14.498	0	0	-2.3772	-14.487
0.94064	12.356	-2.4773	-14.512	0	0	0	0
0.98758	12.355	-2.5639	-14.529	0	0	0	0
1.0321	12.352	-2.6441	-14.557	0	0	0	0
1.073	12.349	-2.7171	-14.598	0	0	0	0
1.11	12.346	-2.784	-14.656	0	0	0	0
1.1436	12.345	-2.8475	-14.731	0	0	0	0
1.1744	12.348	-2.91	-14.822	0	0	0	0
1.2016	12.357	-2.9727	-14.925	0	0	0	0
1.2248	12.375	-3.0356	-15.032	0	0	0	0
1.2447	12.404	-3.0976	-15.135	0	0	0	0
1.2639	12.442	-3.1573	-15.231	0	0	0	0
1.2864	12.482	-3.2136	-15.319	0	0	0	0
1.3168	12.518	-3.2659	-15.396	0	0	0	0
1.3585	12.546	-3.3137	-15.46	0	0	0	0
1.4118	12.564	-3.3557	-15.51	0	0	0	0
1.4747	12.579	-3.3911	-15.542	0	0	0	0
1.544	12.595	-3.4208	-15.556	0	0	0	0
1.6164	12.619	-3.4476	-15.555	0	0	0	0
1.6878	12.654	-3.4742	-15.544	0	0	0	0
1.7542	12.7	-3.5007	-15.526	0	0	0	0
1.8123	12.756	-3.5241	-15.5	0	0	0	0
1.8603	12.822	-3.5399	-15.464	0	0	0	0
1.8986	12.9	-3.5431	-15.414	0	0	0	0
1.9289	12.991	-3.5301	-15.351	0	0	0	0
1.9537	13.093	-3.4989	-15.276	0	0	0	0
1.9754	13.203	-3.4503	-15.189	1.9548	12.981	0	0
1.9966	13.314	-3.3877	-15.096	0	0	0	0
2.0188	13.415	-3.3159	-14.997	0	0	0	0
2.0436	13.496	-3.2391	-14.897	0	0	0	0
2.0722	13.549	-3.1597	-14.801	0	0	0	0
2.1056	13.577	-3.0783	-14.715	0	0	0	0
2.1444	13.581	-2.9942	-14.643	0	0	0	0
2.1876	13.565	-2.9073	-14.588	0	0	0	0
2.233	13.532	-2.8188	-14.545	0	0	0	0
2.2776	13.486	-2.731	-14.508	0	0	0	0
2.3194	13.437	-2.6456	-14.473	0	0	0	0
2.3574	13.401	-2.5638	-14.439	0	0	0	0
2.3905	13.395	-2.4867	-14.405	0	0	0	0
2.4176	13.426	-2.4147	-14.373	0	0	0	0
2.4372	13.491	-2.3472	-14.344	0	0	2.4413	13.211
2.4494	13.574	-2.283	-14.317	0	0	0	0
2.4553	13.657	-2.2206	-14.285	0	0	0	0
2.4572	13.725	-2.1595	-14.244	0	0	0	0
2.4584	13.771	-2.0998	-14.192	0	0	0	0
2.4627	13.797	-2.0416	-14.127	0	0	0	0
2.4746	13.807	-1.9846	-14.052	0	0	0	0
2.4986	13.808	-1.9286	-13.97	0	0	0	0
2.5377	13.803	-1.8738	-13.889	0	0	0	0
2.5927	13.798	-1.8214	-13.816	0	0	0	0
2.6605	13.797	-1.7733	-13.76	0	0	0	0
2.7348	13.805	-1.7326	-13.723	0	0	0	0
2.8074	13.823	-1.7018	-13.704	0	0	0	0
2.8696	13.845	-1.6821	-13.694	0	0	0	0
2.9152	13.859	-1.6723	-13.689	0	0	0	0
2.9423	13.859	-1.6692	-13.683	0	0	0	0
2.9535	13.845	-1.6688	-13.673	0	0	0	0
2.9538	13.825	-1.6669	-13.658	0	0	0	0
2.948	13.808	-1.6599	-13.641	0	0	0	0
2.9384	13.797	-1.6452	-13.626	0	0	0	0
2.9251	13.792	-1.6219	-13.618	0	0	0	0
2.9064	13.79	-1.5909	-13.618	0	0	0	0
2.8802	13.783	-1.5552	-13.62	0	0	0	0
2.8447	13.766	-1.5192	-13.62	0	0	0	0
2.799	13.735	-1.4877	-13.613	0	0	0	0
2.7441	13.694	-1.4646	-13.597	0	0	0	0
2.6815	13.656	-1.4521	-13.575	-1.4284	-13.554	0	0
2.6128	13.635	-1.4505	-13.547	0	0	0	0
2.5399	13.637	-1.459	-13.516	0	0	0	0
2.4659	13.663	-1.4755	-13.485	0	0	0	0
2.3958	13.701	-1.497	-13.453	0	0	0	0
2.3347	13.739	-1.5204	-13.422	0	0	0	0
2.2849	13.763	-1.5431	-13.393	0	0	0	0
2.2452	13.769	-1.5646	-13.366	0	0	0	0
2.2117	13.754	-1.5851	-13.341	0	0	0	0
2.1795	13.722	-1.6043	-13.318	0	0	0	0
2.1438	13.683	-1.6205	-13.298	0	0	0	0
2.101	13.646	-1.6317	-13.282	0	0	0	0
2.0494	13.62	-1.6357	-13.267	0	0	0	0
1.9894	13.607	-1.6309	-13.25	0	0	0	0
1.9228	13.605	-1.6166	-13.227	0	0	0	0
1.8516	13.608	-1.594	-13.194	0	0	0	0
1.7777	13.611	-1.5666	-13.148	0	0	0	0
1.7032	13.604	-1.5402	-13.091	0	0	-1.4852	-12.961
1.6305	13.58	-1.5209	-13.024	0	0	0	0
1.5605	13.529	-1.5131	-12.952	0	0	0	0
1.4925	13.449	-1.5189	-12.879	0	0	0	0
1.4251	13.341	-1.5386	-12.809	0	0	0	0
1.358	13.216	-1.5714	-12.748	0	0	0	0
1.2931	13.092	-1.616	-12.698	0	0	0	0
1.2329	12.987	-1.6702	-12.658	0	0	0	0
1.1786	12.911	-1.7313	-12.629	0	0	0	0
1.1304	12.868	-1.796	-12.609	0	0	0	0
1.0898	12.854	-1.8617	-12.595	0	0	0	0
1.0608	12.865	-1.9263	-12.583	0	0	0	0
1.048	12.899	-1.9872	-12.567	0	0	0	0
1.0543	12.951	-2.0427	-12.547	0	0	0	0
1.08	13.017	-2.0923	-12.52	0	0	0	0
1.1233	13.091	-2.1369	-12.489	0	0	0	0
1.1816	13.172	-2.1775	-12.456	0	0	0	0
1.2505	13.258	-2.2136	-12.427	0	0	0	0
1.3229	13.347	-2.2446	-12.403	0	0	0	0
1.3922	13.431	-2.2703	-12.383	0	0	0	0
1.4553	13.499	-2.2905	-12.367	0	0	0	0
1.5129	13.54	-2.3038	-12.355	0	0	0	0
1.5667	13.549	-2.3078	-12.347	0	0	0	0
1.6183	13.526	-2.2998	-12.347	1.6266	13.558	0	0
1.6693	13.478	-2.2774	-12.354	0	0	0	0
1.7217	13.42	-2.2401	-12.373	0	0	0	0
1.7772	13.368	-2.1897	-12.406	0	0	0	0
1.8365	13.333	-2.1303	-12.453	0	0	0	0
1.899	13.318	-2.0668	-12.514	0	0	0	0
1.9627	13.317	-2.004	-12.584	0	0	0	0
2.0246	13.323	-1.9461	-12.657	0	0	0	0
2.0807	13.332	-1.896	-12.726	0	0	0	0
2.1275	13.341	-1.8549	-12.786	0	0	0	0
2.1639	13.355	-1.8221	-12.836	0	0	0	0
2.1915	13.378	-1.7956	-12.875	0	0	0	0
2.2129	13.412	-1.7722	-12.903	0	0	0	0
2.2302	13.452	-1.7486	-12.923	0	0	0	0
2.2444	13.49	-1.7222	-12.936	0	0	2.2477	13.49
2.2566	13.52	-1.691	-12.946	0	0	0	0
2.2679	13.54	-1.6536	-12.955	0	0	0	0
2.2801	13.552	-1.6104	-12.97	0	0	0	0
2.2954	13.556	-1.5628	-12.992	0	0	0	0
2.3162	13.555	-1.5124	-13.025	0	0	0	0
2.3438	13.55	-1.461	-13.069	0	0	0	0
2.3774	13.544	-1.4109	-13.122	0	0	0	0
2.415	13.536	-1.3652	-13.179	0	0	0	0
2.4545	13.528	-1.3273	-13.234	0	0	0	0
2.494	13.521	-1.3	-13.28	0	0	0	0
2.5308	13.515	-1.2836	-13.311	0	0	0	0
2.5614	13.514	-1.2761	-13.325	0	0	0	0
2.5822	13.519	-1.2725	-13.324	0	0	0	0
2.5924	13.533	-1.2659	-13.311	0	0	0	0
2.594	13.56	-1.2472	-13.288	0	0	0	0
2.5906	13.599	-1.2074	-13.26	0	0	0	0
2.5843	13.649	-1.1401	-13.231	0	0	0	0
2.5737	13.701	-1.0433	-13.203	0	0	0	0
2.5543	13.745	-0.92031	-13.174	0	0	0	0
2.5214	13.771	-0.7784	-13.143	0	0	0	0
2.4726	13.771	-0.62651	-13.109	0	0	0	0
2.4081	13.741	-0.47306	-13.073	0	0	0	0
2.3302	13.681	-0.32452	-13.038	0	0	0	0
2.2414	13.595	-0.18409	-13.008	0	0	0	0
2.1437	13.499	-0.051804	-12.988	0	0	0	0
2.0384	13.411	0.074051	-12.979	0	0	0	0
1.9274	13.348	0.19574	-12.98	0	0	0	0
1.8142	13.319	0.31496	-12.984	0	0	0	0
1.7044	13.323	0.43183	-12.987	0	0	0	0
1.6045	13.35	0.5451	-12.983	0.53808	-12.967	0	0
1.5191	13.388	0.65335	-12.972	0	0	0	0
1.4498	13.42	0.75638	-12.954	0	0	0	0
1.3944	13.439	0.85539	-12.93	0	0	0	0
1.3485	13.443	0.95058	-12.902	0	0	0	0
1.3054	13.439	1.0387	-12.871	0	0	0	0
1.2584	13.438	1.1142	-12.839	0	0	0	0
1.202	13.445	1.1726	-12.809	0	0	0	0
1.1337	13.459	1.2144	-12.784	0	0	0	0
1.0548	13.476	1.2444	-12.762	0	0	0	0
0.96894	13.487	1.2696	-12.743	0	0	1.2316	-12.704
0.88103	13.489	1.2963	-12.723	0	0	0	0
0.79519	13.482	1.3288	-12.702	0	0	0	0
0.71411	13.472	1.3681	-12.685	0	0	0	0
0.63943	13.465	1.4125	-12.674	0	0	0	0
0.57229	13.465	1.4582	-12.671	0	0	0	0
0.51322	13.479	1.5008	-12.676	0	0	0	0
0.46152	13.51	1.5361	-12.686	0	0	0	0
0.41464	13.559	1.5607	-12.698	0	0	0	0
0.36845	13.622	1.5731	-12.707	0	0	0	0
0.31874	13.687	1.5748	-12.71	0	0	0	0
0.26293	13.73	1.5692	-12.706	0	0	0	0
0.2002	13.728	1.561	-12.695	0	0	0	0
0.1298	13.665	1.5545	-12.678	0	0	0	0
0.049382	13.548	1.5525	-12.657	0	0	0	0
-0.044994	13.399	1.5562	-12.636	0	0	0	0
-0.15756	13.249	1.5656	-12.614	0	0	0	0
-0.29046	13.126	1.5807	-12.594	0	0	0	0
-0.44139	13.051	1.6015	-12.574	0	0	0	0
-0.60351	13.026	1.627	-12.555	0	0	0	0
-0.7685	13.043	1.6543	-12.537	0	0	0	0
-0.93007	13.09	1.6789	-12.526	0	0	0	0
-1.0851	13.15	1.6957	-12.524	0	0	0	0
-1.2331	13.213	1.7013	-12.534	0	0	0	0
-1.3749	13.275	1.6939	-12.556	0	0	0	0
-1.511	13.338	1.6736	-12.589	0	0	0	0
-1.6401	13.402	1.6414	-12.635	0	0	0	0
-1.7605	13.465	1.5992	-12.691	0	0	0	0
-1.8714	13.525	1.5504	-12.755	0	0	0	0
-1.9737	13.58	1.4988	-12.824	-1.9477	13.357	0	0
-2.0685	13.629	1.4471	-12.894	0	0	0	0
-2.1569	13.67	1.3974	-12.963	0	0	0	0
-2.2394	13.701	1.3514	-13.025	0	0	0	0
-2.3153	13.724	1.3098	-13.075	0	0	0	0
-2.3825	13.739	1.2715	-13.106	0	0	0	0
-2.4393	13.749	1.2343	-13.117	0	0	0	0
-2.4849	13.754	1.197	-13.111	0	0	0	0
-2.5197	13.755	1.1598	-13.092	0	0	0	0
-2.5454	13.75	1.1242	-13.066	0	0	-2.5177	13.682
-2.5642	13.737	1.0914	-13.042	0	0	0	0
-2.5775	13.715	1.0611	-13.028	0	0	0	0
-2.5863	13.682	1.0327	-13.03	0	0	0	0
-2.5921	13.639	1.0055	-13.045	0	0	0	0
-2.5963	13.592	0.98001	-13.071	0	0	0	0
-2.6001	13.549	0.95737	-13.102	0	0	0	0
-2.6044	13.516	0.93928	-13.133	0	0	0	0
-2.6096	13.494	0.92732	-13.16	0	0	0	0
-2.6162	13.481	0.92151	-13.179	0	0	0	0
-2.6246	13.475	0.91916	-13.19	0	0	0	0
-2.6342	13.472	0.91468	-13.198	0	0	0	0
-2.6433	13.471	0.90043	-13.203	0	0	0	0
-2.6482	13.469	0.86866	-13.204	0	0	0	0
-2.6444	13.468	0.81351	-13.199	0	0	0	0
-2.628	13.467	0.73158	-13.185	0	0	0	0
-2.5982	13.47	0.62283	-13.162	0	0	0	0
-2.5572	13.482	0.49164	-13.138	0	0	0	0
-2.5088	13.507	0.34595	-13.122	0	0	0	0
-2.4551	13.55	0.19457	-13.124	0	0	0	0
-2.3954	13.612	0.045202	-13.147	0	0	0	0
-2.3282	13.687	-0.096322	-13.187	0	0	0	0
-2.2528	13.765	-0.22672	-13.239	0	0	0	0
-2.1706	13.832	-0.34525	-13.292	0	0	0	0
-2.0837	13.878	-0.45222	-13.337	0	0	0	0
-1.9943	13.896	-0.54797	-13.366	0	0	0	0
-1.9036	13.888	-0.63383	-13.374	-0.63383	-13.397	0	0
-1.8116	13.859	-0.71304	-13.362	0	0	0	0
-1.7176	13.821	-0.78943	-13.333	0	0	0	0
-1.6216	13.784	-0.86534	-13.289	0	0	0	0
-1.5255	13.755	-0.94111	-13.234	0	0	0	0
-1.4325	13.728	-1.0154	-13.174	0	0	0	0
-1.3457	13.696	-1.085	-13.118	0	0	0	0
-1.2668	13.65	-1.1467	-13.07	0	0	0	0
-1.1951	13.597	-1.1984	-13.034	0	0	0	0
-1.1279	13.55	-1.2392	-13.008	0	0	0	0
-1.0611	13.522	-1.2686	-12.991	0	0	0	0
-0.9902	13.529	-1.287	-12.98	0	0	0	0
-0.91287	13.572	-1.2967	-12.973	0	0	0	0
-0.82933	13.643	-1.3011	-12.965	0	0	0	0
-0.74132	13.724	-1.3041	-12.951	0	0	0	0
-0.65084	13.801	-1.3099	-12.931	0	0	0	0
-0.55937	13.859	-1.3221	-12.902	0	0	-1.2758	-12.873
-0.46762	13.888	-1.3432	-12.866	0	0	0	0
-0.37611	13.883	-1.375	-12.828	0	0	0	0
-0.28684	13.854	-1.4184	-12.791	0	0	0	0
-0.20359	13.818	-1.4724	-12.762	0	0	0	0
-0.13018	13.787	-1.5345	-12.741	0	0	0	0
-0.068595	13.768	-1.6017	-12.732	0	0	0	0
-0.018774	13.759	-1.6728	-12.732	0	0	0	0
0.020235	13.756	-1.7473	-12.739	0	0	0	0
0.049016	13.757	-1.8242	-12.748	0	0	0	0
0.067768	13.76	-1.9025	-12.753	0	0	0	0
0.076927	13.765	-1.9816	-12.751	0	0	0	0
0.077213	13.77	-2.0604	-12.741	0	0	0	0
0.069222	13.774	-2.1372	-12.723	0	0	0	0
0.053381	13.775	-2.2088	-12.704	0	0	0	0
0.030217	13.769	-2.2726	-12.691	0	0	0	0
0.000217	13.753	-2.327	-12.692	0	0	0	0
-0.036414	13.723	-2.371	-12.712	0	0	0	0
-0.07945	13.676	-2.4031	-12.752	0	0	0	0
-0.12898	13.616	-2.4207	-12.803	0	0	0	0
-0.1867	13.543	-2.4209	-12.857	0	0	0	0
-0.25552	13.461	-2.4017	-12.907	0	0	0	0
-0.33685	13.372	-2.363	-12.951	0	0	0	0
-0.42882	13.281	-2.3075	-12.989	0	0	0	0
-0.52746	13.201	-2.2396	-13.02	0	0	0	0
-0.62881	13.146	-2.164	-13.046	0	0	0	0
-0.7306	13.133	-2.0848	-13.069	0	0	0	0
-0.83344	13.177	-2.0049	-13.09	0	0	0	0
-0.94095	13.283	-1.9258	-13.11	0	0	0	0
-1.0569	13.443	-1.8471	-13.129	0	0	0	0
-1.1806	13.637	-1.7683	-13.144	0	0	0	0
-1.3061	13.838	-1.6898	-13.155	0	0	0	0
-1.4268	14.027	-1.6142	-13.159	0	0	0	0
-1.5396	14.198	-1.5447	-13.155	0	0	0	0
-1.6452	14.355	-1.4835	-13.145	0	0	0	0
-1.7464	14.496	-1.4315	-13.13	-1.679	14.18	0	0
-1.8456	14.614	-1.3874	-13.111	0	0	0	0
-1.9432	14.691	-1.3475	-13.085	0	0	0	0
-2.0396	14.717	-1.3075	-13.051	0	0	0	0
-2.1367	14.695	-1.2637	-13.008	0	0	-2.0993	14.781
-2.2369	14.64	-1.2141	-12.957	0	0	0	0
-2.3416	14.569	-1.1583	-12.903	0	0	0	0
-2.4496	14.499	-1.0966	-12.852	0	0	0	0
-2.5568	14.442	-1.0296	-12.809	0	0	0	0
-2.6575	14.408	-0.9584	-12.78	0	0	0	0
-2.7468	14.4	-0.88515	-12.77	0	0	0	0
-2.8233	14.411	-0.81227	-12.776	0	0	0	0
-2.8872	14.43	-0.74205	-12.795	0	0	0	0
-2.9385	14.441	-0.67666	-12.818	0	0	0	0
-2.9771	14.436	-0.61826	-12.839	0	0	0	0
-3.0039	14.417	-0.56906	-12.849	0	0	0	0
-3.0213	14.39	-0.53082	-12.848	0	0	0	0
-3.0325	14.364	-0.50315	-12.834	0	0	0	0
-3.0402	14.342	-0.48139	-12.81	0	0	0	0
-3.0461	14.327	-0.45648	-12.778	0	0	0	0
-3.0508	14.316	-0.41743	-12.742	0	0	0	0
-3.0545	14.31	-0.35489	-12.702	0	0	0	0
-3.057	14.309	-0.26405	-12.661	0	0	0	0
-3.0578	14.314	-0.1459	-12.619	0	0	0	0
-3.056	14.33	-0.006215	-12.577	0	0	0	0
-3.0503	14.36	0.14652	-12.537	0	0	0	0
-3.0388	14.407	0.30343	-12.5	0	0	0	0
-3.0199	14.472	0.45773	-12.47	0	0	0	0
-2.9931	14.549	0.60699	-12.45	0	0	0	0
-2.9591	14.622	0.75362	-12.441	0	0	0	0
-2.9201	14.672	0.90312	-12.442	0	0	0	0
-2.8782	14.687	1.0612	-12.45	0	0	0	0
-2.8353	14.668	1.2315	-12.462	0	0	0	0
-2.7929	14.622	1.4151	-12.473	0	0	0	0
-2.7523	14.56	1.6114	-12.478	0	0	0	0
-2.7142	14.49	1.8178	-12.475	0	0	0	0
-2.6801	14.421	2.0311	-12.463	0	0	0	0
-2.6514	14.362	2.2472	-12.442	0	0	0	0
