## Supplementary material for "How to control unpredictable others in court-net sports": International match data: n2_7_3.txt

-1.3811	13.665	2.7731	-12.114	0	0	-1.3703	13.6
-1.3781	13.668	2.7532	-12.137	0	0	0	0
-1.3756	13.661	2.7312	-12.169	0	0	0	0
-1.3727	13.636	2.7088	-12.209	0	0	0	0
-1.3683	13.582	2.6889	-12.253	0	0	0	0
-1.3619	13.489	2.6744	-12.296	0	0	0	0
-1.3537	13.354	2.6662	-12.33	0	0	0	0
-1.3449	13.182	2.6627	-12.351	0	0	0	0
-1.3372	12.989	2.661	-12.362	0	0	0	0
-1.3314	12.797	2.6586	-12.363	0	0	0	0
-1.3277	12.626	2.6545	-12.355	0	0	0	0
-1.3257	12.488	2.6496	-12.34	0	0	0	0
-1.3245	12.39	2.6467	-12.317	0	0	0	0
-1.3232	12.328	2.6488	-12.289	0	0	0	0
-1.3204	12.296	2.6581	-12.257	0	0	0	0
-1.3143	12.284	2.6756	-12.221	0	0	0	0
-1.3034	12.288	2.7016	-12.18	0	0	0	0
-1.2863	12.302	2.7355	-12.136	0	0	0	0
-1.2632	12.326	2.7743	-12.086	0	0	0	0
-1.2356	12.361	2.8143	-12.033	0	0	0	0
-1.2065	12.408	2.8522	-11.974	0	0	0	0
-1.1785	12.465	2.8863	-11.908	0	0	0	0
-1.1532	12.528	2.9154	-11.834	0	0	0	0
-1.1304	12.598	2.9394	-11.752	0	0	0	0
-1.108	12.672	2.9596	-11.663	0	0	0	0
-1.0834	12.752	2.9786	-11.573	0	0	0	0
-1.0551	12.831	2.9995	-11.484	0	0	0	0
-1.0222	12.907	3.0243	-11.403	0	0	0	0
-0.98485	12.971	3.0528	-11.33	0	0	0	0
-0.94294	13.013	3.0831	-11.268	0	0	0	0
-0.89705	13.021	3.1127	-11.216	3.0858	-11.247	0	0
-0.84919	12.997	3.1394	-11.178	0	0	0	0
-0.80289	12.95	3.161	-11.156	0	0	0	0
-0.76211	12.897	3.1762	-11.153	0	0	0	0
-0.72994	12.847	3.1842	-11.165	0	0	0	0
-0.70764	12.81	3.1859	-11.186	0	0	3.1849	-11.116
-0.6945	12.791	3.1839	-11.205	0	0	0	0
-0.68854	12.789	3.1813	-11.215	0	0	0	0
-0.6875	12.804	3.1805	-11.213	0	0	0	0
-0.68934	12.836	3.1829	-11.202	0	0	0	0
-0.69246	12.879	3.1892	-11.185	0	0	0	0
-0.69561	12.927	3.1991	-11.164	0	0	0	0
-0.69788	12.971	3.2112	-11.141	0	0	0	0
-0.69876	13.004	3.2224	-11.115	0	0	0	0
-0.69809	13.025	3.227	-11.09	0	0	0	0
-0.69605	13.036	3.2173	-11.071	0	0	0	0
-0.69324	13.04	3.1871	-11.063	0	0	0	0
-0.6908	13.041	3.134	-11.071	0	0	0	0
-0.69056	13.045	3.0597	-11.097	0	0	0	0
-0.6952	13.056	2.968	-11.137	0	0	0	0
-0.70814	13.077	2.8643	-11.186	0	0	0	0
-0.73303	13.11	2.7548	-11.236	0	0	0	0
-0.77264	13.155	2.6455	-11.279	0	0	0	0
-0.82743	13.207	2.5405	-11.31	0	0	0	0
-0.89538	13.256	2.4403	-11.327	0	0	0	0
-0.97285	13.297	2.3421	-11.337	0	0	0	0
-1.0558	13.329	2.2432	-11.344	0	0	0	0
-1.1408	13.351	2.1436	-11.355	0	0	0	0
-1.2247	13.368	2.0455	-11.372	0	0	0	0
-1.305	13.38	1.9509	-11.399	-1.29	13.287	0	0
-1.3799	13.388	1.8598	-11.439	0	0	0	0
-1.4494	13.392	1.7707	-11.488	0	0	0	0
-1.5148	13.39	1.6823	-11.545	0	0	0	0
-1.5781	13.38	1.5936	-11.609	0	0	0	0
-1.6389	13.358	1.5057	-11.682	0	0	0	0
-1.6941	13.321	1.4206	-11.766	0	0	0	0
-1.74	13.269	1.3418	-11.862	0	0	0	0
-1.7752	13.21	1.2725	-11.96	0	0	0	0
-1.8	13.158	1.215	-12.051	0	0	0	0
-1.8164	13.124	1.1691	-12.124	0	0	0	0
-1.8271	13.112	1.1329	-12.175	0	0	0	0
-1.8354	13.116	1.1034	-12.208	0	0	0	0
-1.8452	13.129	1.0773	-12.231	0	0	0	0
-1.8601	13.148	1.0508	-12.254	0	0	0	0
-1.8827	13.169	1.0218	-12.288	0	0	0	0
-1.9131	13.191	0.98972	-12.338	0	0	-1.8632	13.096
-1.9489	13.21	0.95594	-12.405	0	0	0	0
-1.9859	13.218	0.92163	-12.49	0	0	0	0
-2.0206	13.213	0.88709	-12.587	0	0	0	0
-2.0525	13.194	0.85235	-12.687	0	0	0	0
-2.0826	13.164	0.81788	-12.778	0	0	0	0
-2.1129	13.124	0.78443	-12.854	0	0	0	0
-2.1456	13.077	0.75225	-12.912	0	0	0	0
-2.1826	13.03	0.71989	-12.951	0	0	0	0
-2.2236	12.989	0.68363	-12.975	0	0	0	0
-2.2661	12.959	0.63849	-12.987	0	0	0	0
-2.3058	12.941	0.5803	-12.992	0	0	0	0
-2.3396	12.932	0.50749	-12.992	0	0	0	0
-2.3666	12.928	0.42144	-12.993	0	0	0	0
-2.3883	12.928	0.32601	-13.001	0	0	0	0
-2.4061	12.929	0.22723	-13.019	0	0	0	0
-2.42	12.929	0.13217	-13.055	0	0	0	0
-2.4283	12.928	0.046703	-13.107	0	0	0	0
-2.4285	12.927	-0.026089	-13.171	0	0	0	0
-2.4195	12.927	-0.085909	-13.235	0	0	0	0
-2.4009	12.934	-0.1345	-13.29	0	0	0	0
-2.3718	12.95	-0.17507	-13.33	0	0	0	0
-2.331	12.981	-0.21178	-13.354	-0.20165	-13.278	0	0
-2.2777	13.031	-0.24908	-13.359	0	0	0	0
-2.2119	13.097	-0.29067	-13.347	0	0	0	0
-2.1342	13.173	-0.33873	-13.315	0	0	0	0
-2.0466	13.243	-0.39328	-13.261	0	0	0	0
-1.9521	13.293	-0.45196	-13.185	0	0	0	0
-1.8533	13.318	-0.5105	-13.095	0	0	0	0
-1.7514	13.322	-0.56418	-13.002	0	0	0	0
-1.6478	13.314	-0.60975	-12.919	0	0	0	0
-1.5453	13.306	-0.64655	-12.854	0	0	0	0
-1.4472	13.302	-0.6757	-12.808	0	0	0	0
-1.356	13.3	-0.69866	-12.78	0	0	0	0
-1.2731	13.296	-0.71687	-12.764	0	0	0	0
-1.1987	13.29	-0.73226	-12.757	0	0	0	0
-1.1316	13.286	-0.74712	-12.753	0	0	0	0
-1.07	13.294	-0.76315	-12.747	0	0	0	0
-1.0114	13.319	-0.78056	-12.736	0	0	0	0
-0.95279	13.356	-0.79818	-12.719	0	0	0	0
-0.89187	13.392	-0.81451	-12.697	0	0	0	0
-0.82686	13.407	-0.82876	-12.672	0	0	-0.84838	-12.579
-0.7571	13.394	-0.8412	-12.648	0	0	0	0
-0.68393	13.355	-0.85324	-12.627	0	0	0	0
-0.61044	13.303	-0.86686	-12.61	0	0	0	0
-0.53981	13.25	-0.88378	-12.599	0	0	0	0
-0.47447	13.206	-0.90488	-12.596	0	0	0	0
-0.41633	13.174	-0.9299	-12.602	0	0	0	0
-0.36703	13.157	-0.95747	-12.618	0	0	0	0
-0.32698	13.156	-0.98547	-12.639	0	0	0	0
-0.29408	13.17	-1.0122	-12.662	0	0	0	0
-0.26388	13.191	-1.0376	-12.684	0	0	0	0
-0.23117	13.212	-1.0624	-12.704	0	0	0	0
-0.19165	13.231	-1.0865	-12.719	0	0	0	0
-0.14384	13.249	-1.1087	-12.729	0	0	0	0
-0.090599	13.27	-1.1275	-12.735	0	0	0	0
-0.037843	13.298	-1.1418	-12.738	0	0	0	0
0.009256	13.333	-1.1519	-12.739	0	0	0	0
0.048878	13.375	-1.1587	-12.74	0	0	0	0
0.081876	13.419	-1.1637	-12.745	0.073349	13.446	0	0
0.11002	13.463	-1.1682	-12.755	0	0	0	0
0.13564	13.512	-1.1732	-12.773	0	0	0	0
0.16195	13.57	-1.1786	-12.798	0	0	0	0
0.19252	13.641	-1.1843	-12.83	0	0	0	0
0.22983	13.721	-1.1902	-12.864	0	0	0	0
0.27479	13.802	-1.1968	-12.897	0	0	0	0
0.32715	13.871	-1.2049	-12.926	0	0	0	0
0.38602	13.917	-1.2151	-12.949	0	0	0	0
0.44967	13.933	-1.2271	-12.965	0	0	0	0
0.5151	13.92	-1.2397	-12.973	0	0	0	0
0.57771	13.885	-1.2514	-12.976	0	0	0	0
0.63254	13.837	-1.2604	-12.976	0	0	0	0
0.67636	13.79	-1.2656	-12.975	0	0	0	0
0.70856	13.752	-1.2666	-12.975	0	0	0	0
0.7304	13.727	-1.2636	-12.975	0	0	0	0
0.7442	13.713	-1.2571	-12.974	0	0	0	0
0.75251	13.704	-1.2477	-12.97	0	0	0	0
0.75783	13.694	-1.236	-12.964	0	0	0	0
0.76281	13.678	-1.2232	-12.955	0	0	0	0
0.77048	13.649	-1.211	-12.945	0	0	0	0
0.78384	13.601	-1.2015	-12.934	0	0	0.75999	13.635
0.8052	13.536	-1.1961	-12.925	0	0	0	0
0.83552	13.459	-1.1957	-12.918	0	0	0	0
0.87474	13.383	-1.2004	-12.913	0	0	0	0
0.92278	13.323	-1.2099	-12.911	0	0	0	0
0.97994	13.29	-1.2235	-12.913	0	0	0	0
1.0459	13.288	-1.2408	-12.921	0	0	0	0
1.1184	13.309	-1.262	-12.936	0	0	0	0
1.1934	13.342	-1.2884	-12.961	0	0	0	0
1.2665	13.372	-1.3224	-12.994	0	0	0	0
1.3343	13.391	-1.3661	-13.034	0	0	0	0
1.3941	13.394	-1.4212	-13.073	0	0	0	0
1.4445	13.387	-1.488	-13.111	0	0	0	0
1.4859	13.376	-1.5646	-13.145	0	0	0	0
1.5206	13.368	-1.646	-13.181	0	0	0	0
1.551	13.369	-1.7253	-13.219	0	0	0	0
1.579	13.381	-1.796	-13.26	0	0	0	0
1.6053	13.407	-1.8539	-13.299	0	0	0	0
1.629	13.448	-1.8983	-13.329	0	0	0	0
1.6472	13.498	-1.9321	-13.347	0	0	0	0
1.6562	13.553	-1.9613	-13.35	0	0	0	0
1.6528	13.608	-1.9937	-13.334	0	0	0	0
1.6346	13.662	-2.0361	-13.3	0	0	0	0
1.6005	13.715	-2.0923	-13.248	0	0	0	0
1.552	13.763	-2.162	-13.182	0	0	0	0
1.4924	13.803	-2.2404	-13.113	0	0	0	0
1.4266	13.832	-2.3208	-13.053	0	0	0	0
1.3593	13.856	-2.3965	-13.015	0	0	0	0
1.294	13.886	-2.4632	-13.006	-2.4716	-12.87	0	0
1.2322	13.926	-2.5201	-13.024	0	0	0	0
1.1747	13.976	-2.568	-13.059	0	0	0	0
1.1223	14.023	-2.6078	-13.102	0	0	0	0
1.0764	14.06	-2.6402	-13.142	0	0	0	0
1.0377	14.079	-2.6654	-13.175	0	0	0	0
1.0056	14.075	-2.6837	-13.199	0	0	0	0
0.97767	14.052	-2.6957	-13.216	0	0	0	0
0.9501	14.02	-2.7023	-13.228	0	0	0	0
0.91943	13.99	-2.7052	-13.234	0	0	0	0
0.88421	13.967	-2.7069	-13.233	0	0	0	0
0.8463	13.954	-2.7083	-13.222	0	0	0	0
0.80949	13.949	-2.7094	-13.2	0	0	0	0
0.77613	13.955	-2.7106	-13.168	0	0	0	0
0.74583	13.971	-2.7131	-13.131	0	0	-2.6832	-13.083
0.71712	14	-2.7189	-13.093	0	0	0	0
0.68932	14.04	-2.7285	-13.059	0	0	0	0
0.6628	14.09	-2.7404	-13.037	0	0	0	0
0.63788	14.143	-2.7514	-13.029	0	0	0	0
0.61414	14.189	-2.758	-13.038	0	0	0	0
0.59084	14.22	-2.7591	-13.057	0	0	0	0
0.56768	14.232	-2.7561	-13.081	0	0	0	0
0.54502	14.226	-2.7518	-13.101	0	0	0	0
0.52285	14.203	-2.7477	-13.114	0	0	0	0
0.50003	14.17	-2.7441	-13.119	0	0	0	0
0.47419	14.135	-2.7403	-13.114	0	0	0	0
0.44178	14.108	-2.7351	-13.101	0	0	0	0
0.39855	14.096	-2.7284	-13.081	0	0	0	0
0.34135	14.094	-2.7212	-13.057	0	0	0	0
0.26987	14.094	-2.716	-13.034	0	0	0	0
0.18629	14.085	-2.7148	-13.015	0	0	0	0
0.093235	14.064	-2.7173	-13.002	0	0	0	0
-0.007351	14.037	-2.7213	-12.996	0	0	0	0
-0.11388	14.014	-2.7221	-12.996	0	0	0	0
-0.22521	14.005	-2.7135	-13	0	0	0	0
-0.34113	14.017	-2.6886	-13.003	0	0	0	0
-0.46201	14.044	-2.643	-13.001	0	0	0	0
-0.58822	14.074	-2.5757	-12.991	0	0	0	0
-0.71998	14.091	-2.4896	-12.973	0	0	0	0
-0.85664	14.082	-2.3905	-12.953	0	0	0	0
-0.99589	14.043	-2.2847	-12.942	0	0	0	0
-1.1342	13.975	-2.1769	-12.946	0	0	0	0
-1.2688	13.892	-2.071	-12.966	0	0	0	0
-1.3984	13.815	-1.9702	-12.998	-1.3785	13.614	0	0
-1.5223	13.769	-1.878	-13.039	0	0	0	0
-1.6403	13.77	-1.796	-13.081	0	0	0	0
-1.7525	13.825	-1.7236	-13.119	0	0	0	0
-1.8586	13.928	-1.6576	-13.15	0	0	0	0
-1.9563	14.062	-1.594	-13.168	0	0	0	0
-2.0422	14.203	-1.5291	-13.172	0	0	0	0
-2.1137	14.327	-1.4606	-13.16	0	0	0	0
-2.1708	14.418	-1.3865	-13.138	0	0	-2.1868	14.513
-2.2162	14.468	-1.3046	-13.118	0	0	0	0
-2.2539	14.478	-1.2136	-13.11	0	0	0	0
-2.2866	14.455	-1.114	-13.125	0	0	0	0
-2.3149	14.409	-1.008	-13.163	0	0	0	0
-2.3387	14.352	-0.89916	-13.219	0	0	0	0
-2.3592	14.289	-0.791	-13.283	0	0	0	0
-2.3779	14.22	-0.68695	-13.341	0	0	0	0
-2.3955	14.145	-0.59043	-13.385	0	0	0	0
-2.4117	14.064	-0.50483	-13.407	0	0	0	0
-2.4255	13.982	-0.43245	-13.409	0	0	0	0
-2.4366	13.904	-0.37409	-13.398	0	0	0	0
-2.4451	13.837	-0.32978	-13.38	0	0	0	0
-2.4516	13.789	-0.299	-13.363	0	0	0	0
-2.4569	13.765	-0.27996	-13.348	0	0	0	0
-2.462	13.766	-0.26963	-13.338	0	0	0	0
-2.4672	13.79	-0.2648	-13.332	0	0	0	0
-2.4724	13.832	-0.26304	-13.329	0	0	0	0
-2.4772	13.881	-0.26312	-13.329	0	0	0	0
-2.4807	13.929	-0.26527	-13.332	0	0	0	0
-2.4821	13.967	-0.27111	-13.339	0	0	0	0
-2.4797	13.992	-0.28344	-13.351	0	0	0	0
-2.4712	14.006	-0.3058	-13.368	0	0	0	0
-2.4535	14.011	-0.34197	-13.39	0	0	0	0
-2.4239	14.01	-0.3949	-13.42	0	0	0	0
-2.3813	14.003	-0.46497	-13.458	0	0	0	0
