## Supplementary material for "How to control unpredictable others in court-net sports": International match data: n2_7_4.txt

1.1098	13.184	-3.802	-12.25	0	0	1.1001	13.094
1.1178	13.24	-3.8918	-12.115	0	0	0	0
1.1251	13.315	-3.962	-12.028	0	0	0	0
1.1316	13.396	-4.0137	-11.99	0	0	0	0
1.1366	13.462	-4.0506	-11.993	0	0	0	0
1.1398	13.48	-4.0766	-12.022	0	0	0	0
1.1411	13.425	-4.0949	-12.063	0	0	0	0
1.141	13.283	-4.1078	-12.098	0	0	0	0
1.1406	13.063	-4.1163	-12.122	0	0	0	0
1.1409	12.796	-4.1203	-12.133	0	0	0	0
1.1432	12.524	-4.1181	-12.136	0	0	0	0
1.1487	12.283	-4.1068	-12.133	0	0	0	0
1.1581	12.092	-4.0825	-12.127	0	0	0	0
1.1714	11.954	-4.0421	-12.119	0	0	0	0
1.1873	11.863	-3.9853	-12.108	0	0	0	0
1.204	11.811	-3.9158	-12.094	0	0	0	0
1.2198	11.787	-3.8401	-12.073	0	0	0	0
1.2339	11.782	-3.7652	-12.048	0	0	0	0
1.2464	11.79	-3.6966	-12.019	-3.6737	-11.917	0	0
1.2579	11.81	-3.6374	-11.989	0	0	0	0
1.2682	11.842	-3.5885	-11.961	0	0	0	0
1.2756	11.891	-3.5499	-11.933	0	0	0	0
1.2779	11.959	-3.5212	-11.903	0	0	0	0
1.2735	12.043	-3.5017	-11.872	0	0	0	0
1.2626	12.133	-3.4896	-11.84	0	0	0	0
1.2471	12.214	-3.4815	-11.807	0	0	0	0
1.2296	12.276	-3.4746	-11.779	0	0	0	0
1.2127	12.316	-3.4673	-11.757	0	0	0	0
1.1976	12.338	-3.4594	-11.743	0	0	0	0
1.1855	12.35	-3.4506	-11.734	0	0	0	0
1.1777	12.36	-3.4402	-11.726	0	0	0	0
1.1752	12.377	-3.4272	-11.711	0	0	0	0
1.1776	12.408	-3.4117	-11.688	0	0	0	0
1.1827	12.457	-3.3942	-11.656	0	0	-3.3814	-11.58
1.1871	12.525	-3.376	-11.619	0	0	0	0
1.1873	12.611	-3.3578	-11.583	0	0	0	0
1.1806	12.71	-3.3401	-11.552	0	0	0	0
1.1663	12.819	-3.3223	-11.528	0	0	0	0
1.1455	12.924	-3.303	-11.51	0	0	0	0
1.1213	13.011	-3.2807	-11.497	0	0	0	0
1.0981	13.067	-3.2545	-11.485	0	0	0	0
1.0792	13.089	-3.2238	-11.474	0	0	0	0
1.0661	13.079	-3.1885	-11.464	0	0	0	0
1.0572	13.046	-3.1501	-11.46	0	0	0	0
1.049	13.002	-3.1117	-11.465	0	0	0	0
1.0374	12.959	-3.0774	-11.483	0	0	0	0
1.019	12.928	-3.0503	-11.51	0	0	0	0
0.99192	12.913	-3.0305	-11.542	0	0	0	0
0.95494	12.912	-3.0151	-11.572	0	0	0	0
0.9082	12.922	-2.9989	-11.597	0	0	0	0
0.85363	12.937	-2.9755	-11.615	0	0	0	0
0.7947	12.956	-2.9388	-11.628	0	0	0	0
0.73521	12.979	-2.8846	-11.644	0	0	0	0
0.67828	13.007	-2.812	-11.671	0	0	0	0
0.62669	13.039	-2.7222	-11.719	0	0	0	0
0.58301	13.071	-2.6181	-11.79	0.56092	12.881	0	0
0.54838	13.099	-2.5042	-11.884	0	0	0	0
0.52179	13.117	-2.385	-11.998	0	0	0	0
0.50105	13.122	-2.2644	-12.123	0	0	0	0
0.48418	13.117	-2.1457	-12.247	0	0	0	0
0.47051	13.108	-2.0322	-12.362	0	0	0	0
0.46004	13.1	-1.9279	-12.457	0	0	0	0
0.4517	13.093	-1.8367	-12.531	0	0	0	0
0.44287	13.08	-1.762	-12.584	0	0	0	0
0.43062	13.057	-1.7049	-12.62	0	0	0	0
0.41308	13.028	-1.6639	-12.642	0	0	0	0
0.39025	12.998	-1.6356	-12.653	0	0	0	0
0.36339	12.973	-1.6153	-12.658	0	0	0	0
0.33381	12.957	-1.5976	-12.658	0	0	0	0
0.30261	12.948	-1.5774	-12.653	0	0	0.28845	12.897
0.27106	12.945	-1.5508	-12.643	0	0	0	0
0.2409	12.946	-1.5157	-12.627	0	0	0	0
0.2145	12.949	-1.4728	-12.61	0	0	0	0
0.19483	12.952	-1.4244	-12.597	0	0	0	0
0.18441	12.953	-1.3753	-12.59	0	0	0	0
0.18386	12.952	-1.3304	-12.59	0	0	0	0
0.19141	12.949	-1.2925	-12.593	0	0	0	0
0.20328	12.944	-1.2615	-12.596	0	0	0	0
0.21465	12.939	-1.2348	-12.6	0	0	0	0
0.22088	12.935	-1.2091	-12.604	0	0	0	0
0.21899	12.938	-1.1804	-12.61	0	0	0	0
0.20864	12.949	-1.1451	-12.62	0	0	0	0
0.1921	12.976	-1.1006	-12.638	0	0	0	0
0.17299	13.022	-1.0466	-12.664	0	0	0	0
0.15441	13.09	-0.9856	-12.7	0	0	0	0
0.13828	13.178	-0.92261	-12.743	0	0	0	0
0.1259	13.273	-0.86263	-12.79	0	0	0	0
0.11777	13.359	-0.80745	-12.835	0	0	0	0
0.113	13.426	-0.75408	-12.872	0	0	0	0
0.10944	13.471	-0.69639	-12.897	0	0	0	0
0.10451	13.497	-0.62791	-12.912	0	0	0	0
0.095673	13.508	-0.54378	-12.92	0	0	0	0
0.080985	13.512	-0.44228	-12.924	0	0	0	0
0.059829	13.511	-0.3256	-12.929	0	0	0	0
0.033597	13.509	-0.1989	-12.937	0	0	0	0
0.005262	13.507	-0.068427	-12.952	0	0	0	0
-0.022066	13.507	0.060119	-12.977	0	0	0	0
-0.046426	13.507	0.18325	-13.015	0	0	0	0
-0.067482	13.507	0.30098	-13.062	0	0	0	0
-0.086143	13.509	0.41646	-13.114	0	0	0	0
-0.10389	13.51	0.534	-13.161	0	0	0	0
-0.12228	13.512	0.65682	-13.192	0	0	0	0
-0.14233	13.513	0.78541	-13.2	0	0	0	0
-0.16386	13.514	0.91714	-13.185	0	0	0	0
-0.18532	13.514	1.048	-13.152	0	0	0	0
-0.20434	13.514	1.1744	-13.109	0	0	0	0
-0.21903	13.512	1.294	-13.061	0	0	0	0
-0.22893	13.51	1.4058	-13.015	1.424	-12.973	0	0
-0.23487	13.51	1.51	-12.975	0	0	0	0
-0.23837	13.515	1.6071	-12.945	0	0	0	0
-0.24109	13.526	1.6965	-12.927	0	0	0	0
-0.24448	13.55	1.7775	-12.92	0	0	0	0
-0.24954	13.588	1.85	-12.917	0	0	0	0
-0.25666	13.641	1.9143	-12.913	0	0	0	0
-0.26591	13.705	1.9707	-12.899	0	0	0	0
-0.27764	13.773	2.0193	-12.872	0	0	2.0524	-12.888
-0.2926	13.839	2.0605	-12.83	0	0	0	0
-0.31125	13.896	2.0953	-12.776	0	0	0	0
-0.33299	13.938	2.1254	-12.715	0	0	0	0
-0.35624	13.954	2.1526	-12.653	0	0	0	0
-0.37914	13.942	2.1788	-12.599	0	0	0	0
-0.40017	13.905	2.2052	-12.557	0	0	0	0
-0.41835	13.852	2.2326	-12.53	0	0	0	0
-0.4333	13.791	2.261	-12.517	0	0	0	0
-0.44521	13.729	2.2902	-12.515	0	0	0	0
-0.45498	13.671	2.3199	-12.52	0	0	0	0
-0.46448	13.625	2.3484	-12.53	0	0	0	0
-0.47665	13.592	2.3722	-12.541	0	0	0	0
-0.49521	13.57	2.3874	-12.55	0	0	0	0
-0.52368	13.552	2.3921	-12.556	0	0	0	0
-0.56429	13.529	2.3868	-12.558	0	0	0	0
-0.61771	13.491	2.3724	-12.551	0	0	0	0
-0.68354	13.431	2.3487	-12.537	0	0	0	0
-0.7609	13.351	2.3146	-12.515	0	0	0	0
-0.84864	13.258	2.2695	-12.492	0	0	0	0
-0.94519	13.165	2.2134	-12.474	0	0	0	0
-1.0487	13.084	2.1471	-12.467	0	0	0	0
-1.1576	13.019	2.0718	-12.468	0	0	0	0
-1.2716	12.971	1.9883	-12.476	0	0	0	0
-1.3901	12.943	1.8985	-12.486	0	0	0	0
-1.5125	12.927	1.805	-12.497	0	0	0	0
-1.6371	12.915	1.7116	-12.509	0	0	0	0
-1.7623	12.896	1.621	-12.521	0	0	0	0
-1.8871	12.87	1.5349	-12.529	0	0	0	0
-2.0117	12.841	1.4558	-12.528	0	0	0	0
-2.1359	12.809	1.3859	-12.515	-2.1538	12.863	0	0
-2.2588	12.768	1.3267	-12.491	0	0	0	0
-2.3788	12.713	1.2791	-12.459	0	0	0	0
-2.4932	12.646	1.243	-12.429	0	0	0	0
-2.5992	12.57	1.2166	-12.405	0	0	0	0
-2.6953	12.496	1.1962	-12.39	0	0	0	0
-2.7819	12.436	1.1763	-12.381	0	0	0	0
-2.8608	12.399	1.1516	-12.376	0	0	0	0
-2.9334	12.383	1.1174	-12.373	0	0	0	0
-2.9995	12.382	1.0724	-12.371	0	0	0	0
-3.0583	12.387	1.0187	-12.37	0	0	-3.0005	12.433
-3.1095	12.397	0.96034	-12.37	0	0	0	0
-3.1526	12.413	0.90064	-12.371	0	0	0	0
-3.188	12.436	0.84129	-12.374	0	0	0	0
-3.2171	12.462	0.78394	-12.38	0	0	0	0
-3.242	12.485	0.73096	-12.388	0	0	0	0
-3.2651	12.499	0.68498	-12.397	0	0	0	0
-3.2889	12.495	0.64823	-12.405	0	0	0	0
-3.3146	12.471	0.62183	-12.409	0	0	0	0
-3.341	12.422	0.6061	-12.408	0	0	0	0
-3.3658	12.351	0.60139	-12.401	0	0	0	0
-3.3876	12.266	0.60874	-12.388	0	0	0	0
-3.4076	12.184	0.62997	-12.37	0	0	0	0
-3.4278	12.12	0.66724	-12.349	0	0	0	0
-3.4489	12.086	0.72181	-12.325	0	0	0	0
-3.4696	12.082	0.7921	-12.301	0	0	0	0
-3.4883	12.107	0.87303	-12.281	0	0	0	0
-3.5031	12.151	0.95776	-12.265	0	0	0	0
-3.5113	12.202	1.04	-12.255	0	0	0	0
-3.5084	12.248	1.1147	-12.249	0	0	0	0
-3.4892	12.285	1.1782	-12.245	0	0	0	0
-3.4496	12.317	1.2292	-12.243	0	0	0	0
-3.3878	12.347	1.2701	-12.243	0	0	0	0
-3.3055	12.378	1.3062	-12.245	0	0	0	0
-3.2074	12.406	1.344	-12.252	0	0	0	0
-3.0996	12.425	1.3895	-12.27	0	0	0	0
-2.9863	12.432	1.4474	-12.302	0	0	0	0
-2.8698	12.428	1.5201	-12.354	0	0	0	0
-2.7517	12.418	1.6058	-12.427	0	0	0	0
-2.6333	12.41	1.6997	-12.516	0	0	0	0
-2.5156	12.417	1.7956	-12.614	0	0	0	0
-2.3991	12.446	1.8874	-12.713	0	0	0	0
-2.2859	12.495	1.9698	-12.803	0	0	0	0
-2.1793	12.549	2.0388	-12.879	0	0	0	0
-2.082	12.59	2.0936	-12.937	0	0	0	0
-1.9942	12.614	2.1364	-12.974	2.1339	-12.94	0	0
-1.9145	12.624	2.172	-12.993	0	0	0	0
-1.8412	12.625	2.2052	-12.997	0	0	0	0
-1.7733	12.629	2.2393	-12.993	0	0	0	0
-1.7106	12.644	2.2753	-12.986	0	0	0	0
-1.6526	12.679	2.3133	-12.98	0	0	0	0
-1.599	12.741	2.3529	-12.976	0	0	2.332	-12.965
-1.5487	12.83	2.3933	-12.972	0	0	0	0
-1.5003	12.938	2.4336	-12.967	0	0	0	0
-1.4517	13.049	2.4732	-12.958	0	0	0	0
-1.4021	13.152	2.5123	-12.951	0	0	0	0
-1.3525	13.238	2.5511	-12.95	0	0	0	0
-1.3049	13.3	2.5899	-12.963	0	0	0	0
-1.2612	13.34	2.6282	-12.995	0	0	0	0
-1.2233	13.36	2.6651	-13.048	0	0	0	0
-1.1929	13.366	2.6991	-13.12	0	0	0	0
-1.1698	13.363	2.7295	-13.21	0	0	0	0
-1.1502	13.357	2.7565	-13.315	0	0	0	0
-1.1271	13.349	2.7807	-13.428	0	0	0	0
-1.0915	13.341	2.8025	-13.537	0	0	0	0
-1.0346	13.336	2.8211	-13.629	0	0	0	0
-0.95057	13.334	2.8347	-13.693	0	0	0	0
-0.83913	13.336	2.8412	-13.723	0	0	0	0
-0.70509	13.345	2.8389	-13.719	0	0	0	0
-0.5563	13.359	2.8264	-13.687	0	0	0	0
-0.40164	13.376	2.8007	-13.635	0	0	0	0
-0.2499	13.394	2.7587	-13.572	0	0	0	0
-0.10831	13.417	2.699	-13.508	0	0	0	0
0.018063	13.449	2.6229	-13.455	0	0	0	0
0.12585	13.491	2.5341	-13.418	0	0	0	0
0.21335	13.538	2.4367	-13.404	0	0	0	0
0.28159	13.588	2.3345	-13.411	0	0	0	0
0.3347	13.638	2.2294	-13.434	0.3465	13.684	0	0
0.37852	13.685	2.1229	-13.469	0	0	0	0
0.4187	13.724	2.0164	-13.511	0	0	0	0
0.45872	13.757	1.9109	-13.553	0	0	0	0
0.49873	13.785	1.8072	-13.591	0	0	0	0
0.53649	13.807	1.7063	-13.622	0	0	0	0
0.5693	13.817	1.6102	-13.643	0	0	0	0
0.59548	13.812	1.5207	-13.652	0	0	0	0
0.61542	13.791	1.4384	-13.65	0	0	0	0
0.63152	13.762	1.3623	-13.639	0	0	0	0
0.64712	13.731	1.2905	-13.617	0	0	0	0
0.66512	13.703	1.2199	-13.586	0	0	0	0
0.68697	13.679	1.1462	-13.542	0	0	0	0
0.71254	13.662	1.0656	-13.487	0	0	0	0
0.7407	13.654	0.9763	-13.422	0	0	0.72701	13.383
0.76968	13.655	0.87924	-13.354	0	0	0	0
0.79786	13.653	0.77701	-13.286	0	0	0	0
0.82495	13.636	0.67332	-13.227	0	0	0	0
0.85232	13.599	0.57163	-13.182	0	0	0	0
0.88163	13.556	0.47448	-13.158	0	0	0	0
0.91281	13.526	0.38426	-13.152	0	0	0	0
0.9435	13.524	0.30374	-13.159	0	0	0	0
0.97036	13.558	0.23512	-13.169	0	0	0	0
0.99075	13.626	0.17855	-13.174	0	0	0	0
1.0034	13.714	0.13154	-13.17	0	0	0	0
1.0082	13.804	0.090039	-13.158	0	0	0	0
1.0056	13.881	0.049751	-13.144	0	0	0	0
0.99633	13.941	0.006351	-13.132	0	0	0	0
0.98147	13.984	-0.0446	-13.125	0	0	0	0
0.96317	14.01	-0.10692	-13.125	0	0	0	0
0.94503	14.02	-0.18263	-13.134	0	0	0	0
0.93085	14.016	-0.27155	-13.151	0	0	0	0
0.92252	14.005	-0.37159	-13.175	0	0	0	0
0.91927	14	-0.47918	-13.205	0	0	0	0
0.91861	14.001	-0.59002	-13.24	0	0	0	0
0.9175	14	-0.69994	-13.279	0	0	0	0
0.91355	13.992	-0.80589	-13.324	0	0	0	0
0.90591	13.979	-0.90644	-13.368	0	0	0	0
0.8954	13.967	-1.0018	-13.408	0	0	0	0
0.88376	13.963	-1.0934	-13.438	0	0	0	0
0.8723	13.969	-1.1846	-13.458	0	0	0	0
0.86143	13.989	-1.2811	-13.47	0	0	0	0
0.8512	14.023	-1.3896	-13.479	0	0	0	0
0.84196	14.069	-1.5161	-13.493	0	0	0	0
0.8345	14.121	-1.6635	-13.517	0	0	0	0
0.82967	14.169	-1.8295	-13.551	0	0	0	0
0.82828	14.207	-2.0085	-13.59	0	0	0	0
0.83123	14.23	-2.1929	-13.63	0	0	0	0
0.83962	14.239	-2.3738	-13.671	0	0	0	0
0.85443	14.232	-2.5424	-13.713	0	0	0	0
0.87589	14.21	-2.6918	-13.757	-2.7497	-13.649	0	0
0.90256	14.173	-2.8191	-13.802	0	0	0	0
0.93134	14.123	-2.926	-13.845	0	0	0	0
0.95852	14.064	-3.017	-13.884	0	0	0	0
0.98146	14.004	-3.0978	-13.92	0	0	0	0
0.99964	13.945	-3.173	-13.954	0	0	0	0
1.0144	13.89	-3.2453	-13.988	0	0	0	0
1.0278	13.836	-3.316	-14.022	0	0	0	0
1.0415	13.786	-3.3866	-14.053	0	0	0	0
1.0565	13.744	-3.459	-14.08	0	0	-3.4586	-14.002
1.0728	13.711	-3.5351	-14.1	0	0	0	0
1.0893	13.683	-3.616	-14.11	0	0	0	0
1.1041	13.652	-3.7015	-14.108	0	0	0	0
1.1153	13.608	-3.7893	-14.095	0	0	0	0
1.1217	13.544	-3.8761	-14.075	0	0	0	0
1.1224	13.456	-3.9582	-14.054	0	0	0	0
1.118	13.352	-4.0331	-14.042	0	0	0	0
1.1106	13.25	-4.1	-14.046	0	0	0	0
1.1037	13.175	-4.1593	-14.069	0	0	0	0
1.1011	13.141	-4.2107	-14.107	0	0	0	0
1.1072	13.139	-4.253	-14.152	0	0	0	0
1.1256	13.155	-4.2854	-14.194	0	0	0	0
1.1589	13.178	-4.3085	-14.227	0	0	0	0
1.2077	13.206	-4.3249	-14.251	0	0	0	0
1.2702	13.24	-4.338	-14.267	0	0	0	0
1.3415	13.279	-4.3514	-14.279	0	0	0	0
1.4152	13.315	-4.3669	-14.29	0	0	0	0
1.4861	13.344	-4.3846	-14.303	0	0	0	0
1.5526	13.364	-4.4022	-14.319	0	0	0	0
1.6177	13.372	-4.4164	-14.335	0	0	0	0
1.6863	13.366	-4.4236	-14.348	0	0	0	0
1.7638	13.344	-4.4206	-14.353	0	0	0	0
1.853	13.3	-4.4052	-14.348	0	0	0	0
1.9548	13.23	-4.3763	-14.331	0	0	0	0
2.0675	13.133	-4.3334	-14.302	0	0	0	0
2.188	13.013	-4.2765	-14.26	0	0	0	0
2.3128	12.883	-4.2067	-14.207	0	0	0	0
2.4388	12.755	-4.1268	-14.146	0	0	0	0
2.5638	12.64	-4.0403	-14.082	0	0	0	0
2.6868	12.547	-3.9502	-14.018	0	0	0	0
2.806	12.478	-3.8583	-13.959	0	0	0	0
2.919	12.43	-3.7651	-13.905	0	0	0	0
3.0235	12.389	-3.6708	-13.856	0	0	0	0
3.1202	12.343	-3.5756	-13.811	3.1247	12.371	0	0
3.2119	12.282	-3.4803	-13.768	0	0	0	0
3.3025	12.203	-3.3867	-13.729	0	0	0	0
3.3943	12.106	-3.2982	-13.697	0	0	0	0
3.486	11.995	-3.2179	-13.669	0	0	0	0
3.5741	11.878	-3.1479	-13.64	0	0	0	0
3.6554	11.766	-3.0879	-13.603	0	0	0	0
3.7288	11.67	-3.0355	-13.553	0	0	0	0
3.7939	11.594	-2.987	-13.489	0	0	0	0
3.8515	11.539	-2.9373	-13.41	0	0	0	0
3.903	11.505	-2.8822	-13.321	0	0	0	0
3.9502	11.488	-2.8192	-13.227	0	0	0	0
3.994	11.478	-2.7483	-13.138	0	0	0	0
4.0346	11.463	-2.6706	-13.064	0	0	4.0508	11.537
4.0718	11.431	-2.5883	-13.011	0	0	0	0
4.106	11.379	-2.5044	-12.982	0	0	0	0
4.1388	11.306	-2.4234	-12.972	0	0	0	0
4.1729	11.22	-2.35	-12.972	0	0	0	0
4.211	11.125	-2.2877	-12.974	0	0	0	0
4.2545	11.031	-2.238	-12.974	0	0	0	0
4.3029	10.946	-2.2009	-12.973	0	0	0	0
4.3547	10.878	-2.1754	-12.973	0	0	0	0
4.4076	10.828	-2.1599	-12.972	0	0	0	0
4.4586	10.796	-2.153	-12.971	0	0	0	0
4.5047	10.778	-2.1545	-12.967	0	0	0	0
4.5434	10.769	-2.1644	-12.961	0	0	0	0
4.5743	10.767	-2.1831	-12.953	0	0	0	0
4.6	10.772	-2.2094	-12.947	0	0	0	0
4.6249	10.784	-2.2401	-12.946	0	0	0	0
4.6537	10.806	-2.2714	-12.952	0	0	0	0
4.6892	10.841	-2.3003	-12.967	0	0	0	0
4.7301	10.89	-2.3259	-12.988	0	0	0	0
4.7704	10.951	-2.349	-13.01	0	0	0	0
4.8014	11.018	-2.3708	-13.026	-2.4298	-13.065	0	0
4.8145	11.085	-2.3939	-13.032	0	0	0	0
4.804	11.145	-2.4229	-13.026	0	0	0	0
4.7685	11.187	-2.4637	-13.009	0	0	0	0
4.7098	11.202	-2.5205	-12.986	0	0	0	0
4.6322	11.189	-2.5928	-12.961	0	0	0	0
4.5411	11.156	-2.6761	-12.938	0	0	0	0
4.443	11.118	-2.7642	-12.922	0	0	0	0
4.3442	11.093	-2.852	-12.91	0	0	0	0
4.2487	11.092	-2.9356	-12.902	0	0	0	0
4.1583	11.122	-3.0121	-12.896	0	0	0	0
4.0733	11.181	-3.0795	-12.892	0	0	0	0
3.9934	11.257	-3.1369	-12.893	0	0	0	0
3.918	11.335	-3.1851	-12.897	0	0	0	0
3.8456	11.406	-3.2257	-12.905	0	0	0	0
3.7725	11.463	-3.2612	-12.909	0	0	0	0
3.693	11.501	-3.2932	-12.909	0	0	0	0
3.601	11.52	-3.3218	-12.904	0	0	0	0
3.4939	11.53	-3.3457	-12.895	0	0	-3.367	-12.901
3.3727	11.544	-3.3653	-12.887	0	0	0	0
3.2411	11.581	-3.3829	-12.881	0	0	0	0
3.1038	11.649	-3.4018	-12.878	0	0	0	0
2.9653	11.748	-3.4256	-12.876	0	0	0	0
2.8296	11.869	-3.4568	-12.872	0	0	0	0
2.7009	11.998	-3.4963	-12.866	0	0	0	0
2.5847	12.125	-3.544	-12.857	0	0	0	0
2.486	12.246	-3.5989	-12.847	0	0	0	0
2.4063	12.36	-3.6593	-12.837	0	0	0	0
2.3427	12.468	-3.7221	-12.829	0	0	0	0
2.2897	12.566	-3.7845	-12.823	0	0	0	0
2.2429	12.65	-3.8441	-12.818	0	0	0	0
2.2005	12.715	-3.8987	-12.814	0	0	0	0
2.1625	12.757	-3.946	-12.812	0	0	0	0
2.1288	12.78	-3.9848	-12.81	0	0	0	0
2.0983	12.786	-4.0153	-12.809	0	0	0	0
2.07	12.778	-4.0376	-12.807	0	0	0	0
2.0431	12.761	-4.0513	-12.806	0	0	0	0
2.0177	12.738	-4.0552	-12.804	0	0	0	0
1.9945	12.713	-4.0481	-12.801	0	0	0	0
1.9756	12.689	-4.0285	-12.797	0	0	0	0
1.9652	12.666	-3.9953	-12.793	0	0	0	0
1.9695	12.646	-3.9487	-12.789	0	0	0	0
1.9946	12.633	-3.8909	-12.787	0	0	0	0
2.0427	12.629	-3.8257	-12.79	0	0	0	0
2.1114	12.628	-3.7573	-12.799	0	0	0	0
2.1967	12.631	-3.6896	-12.813	0	0	0	0
2.2956	12.641	-3.6265	-12.831	0	0	0	0
2.4056	12.663	-3.5707	-12.848	0	0	0	0
2.5224	12.694	-3.5244	-12.848	0	0	0	0
2.6386	12.717	-3.4882	-12.81	0	0	0	0
