## Supplementary material for "How to control unpredictable others in court-net sports": International match data: n2_7_5.txt

0.17272	-11.996	-3.0049	12.865	0	0	0.1608	-12.032
0.16005	-12.051	-2.988	12.884	0	0	0	0
0.15116	-12.064	-2.9656	12.863	0	0	0	0
0.14464	-12.05	-2.9393	12.82	0	0	0	0
0.14001	-12.026	-2.9113	12.763	0	0	0	0
0.13754	-12.005	-2.8834	12.69	0	0	0	0
0.13745	-11.997	-2.8564	12.598	0	0	0	0
0.13938	-12.005	-2.831	12.484	0	0	0	0
0.14257	-12.024	-2.8085	12.357	0	0	0	0
0.14592	-12.049	-2.7907	12.233	0	0	0	0
0.14782	-12.072	-2.7792	12.125	0	0	0	0
0.14607	-12.089	-2.7753	12.044	0	0	0	0
0.13861	-12.102	-2.7793	11.991	0	0	0	0
0.12419	-12.117	-2.7907	11.962	0	0	0	0
0.10247	-12.137	-2.8081	11.95	0	0	0	0
0.074108	-12.165	-2.8277	11.946	0	0	0	0
0.040974	-12.198	-2.8439	11.945	0	0	0	0
0.005608	-12.234	-2.8515	11.941	-2.8684	11.942	0	0
-0.03	-12.27	-2.8471	11.931	0	0	0	0
-0.065036	-12.301	-2.829	11.915	0	0	0	0
-0.099241	-12.325	-2.7977	11.897	0	0	0	0
-0.13179	-12.339	-2.7568	11.883	0	0	0	0
-0.16107	-12.341	-2.7121	11.88	0	0	0	0
-0.18575	-12.336	-2.6696	11.888	0	0	0	0
-0.20581	-12.328	-2.6335	11.901	0	0	0	0
-0.22242	-12.323	-2.605	11.911	0	0	0	0
-0.23719	-12.324	-2.5834	11.914	0	0	0	0
-0.25122	-12.332	-2.5671	11.907	0	0	0	0
-0.26451	-12.347	-2.5556	11.893	0	0	0	0
-0.27607	-12.367	-2.5499	11.875	0	0	0	0
-0.28489	-12.388	-2.5518	11.863	0	0	0	0
-0.29065	-12.409	-2.5617	11.862	0	0	0	0
-0.2938	-12.425	-2.5783	11.874	0	0	0	0
-0.29506	-12.437	-2.5985	11.894	0	0	0	0
-0.29501	-12.45	-2.6189	11.914	0	0	0	0
-0.29402	-12.47	-2.6358	11.932	0	0	-2.6298	11.898
-0.29235	-12.501	-2.6454	11.947	0	0	0	0
-0.29023	-12.546	-2.6442	11.961	0	0	0	0
-0.2879	-12.601	-2.6296	11.975	0	0	0	0
-0.28566	-12.661	-2.6011	11.991	0	0	0	0
-0.28412	-12.717	-2.5602	12.009	0	0	0	0
-0.28471	-12.765	-2.51	12.024	0	0	0	0
-0.28992	-12.801	-2.4555	12.03	0	0	0	0
-0.30259	-12.827	-2.4024	12.02	0	0	0	0
-0.32483	-12.843	-2.3557	11.99	0	0	0	0
-0.35738	-12.852	-2.3183	11.946	0	0	0	0
-0.39919	-12.86	-2.2893	11.892	0	0	0	0
-0.44677	-12.869	-2.2641	11.833	0	0	0	0
-0.49483	-12.882	-2.2363	11.774	0	0	0	0
-0.53857	-12.902	-2.1998	11.722	0	0	0	0
-0.57534	-12.927	-2.1502	11.681	0	0	0	0
-0.6051	-12.951	-2.0857	11.649	0	0	0	0
-0.63034	-12.97	-2.0075	11.626	0	0	0	0
-0.65537	-12.982	-1.9201	11.611	0	0	0	0
-0.68448	-12.988	-1.8305	11.603	0	0	0	0
-0.71991	-12.99	-1.7448	11.605	0	0	0	0
-0.76142	-12.992	-1.6662	11.62	0	0	0	0
-0.80763	-12.996	-1.5948	11.652	0	0	0	0
-0.85705	-13.006	-1.5286	11.705	0	0	0	0
-0.90794	-13.026	-1.4648	11.776	-0.91266	-12.896	0	0
-0.95792	-13.057	-1.4007	11.865	0	0	0	0
-1.0047	-13.099	-1.3344	11.966	0	0	0	0
-1.0473	-13.147	-1.2649	12.073	0	0	0	0
-1.0857	-13.194	-1.1921	12.175	0	0	0	0
-1.1202	-13.233	-1.116	12.261	0	0	0	0
-1.1504	-13.259	-1.0369	12.327	0	0	0	0
-1.1759	-13.269	-0.95666	12.37	0	0	0	0
-1.1977	-13.263	-0.8785	12.388	0	0	0	0
-1.2172	-13.242	-0.80553	12.381	0	0	0	0
-1.2357	-13.208	-0.73952	12.354	0	0	0	0
-1.2534	-13.166	-0.68147	12.318	0	0	0	0
-1.2687	-13.123	-0.63176	12.284	0	0	0	0
-1.2796	-13.086	-0.58951	12.26	0	0	0	0
-1.2848	-13.058	-0.55289	12.252	0	0	0	0
-1.2838	-13.04	-0.51999	12.266	0	0	0	0
-1.2776	-13.03	-0.48934	12.307	0	0	0	0
-1.268	-13.028	-0.45984	12.38	0	0	-1.2507	-12.982
-1.2568	-13.03	-0.43078	12.482	0	0	0	0
-1.2455	-13.036	-0.40192	12.603	0	0	0	0
-1.2336	-13.046	-0.37339	12.725	0	0	0	0
-1.2205	-13.059	-0.34541	12.832	0	0	0	0
-1.2058	-13.075	-0.31807	12.912	0	0	0	0
-1.1911	-13.09	-0.29143	12.964	0	0	0	0
-1.1788	-13.099	-0.26596	12.993	0	0	0	0
-1.1709	-13.099	-0.24232	13.009	0	0	0	0
-1.1676	-13.092	-0.22027	13.022	0	0	0	0
-1.1681	-13.082	-0.19857	13.04	0	0	0	0
-1.1707	-13.07	-0.1762	13.071	0	0	0	0
-1.1735	-13.058	-0.154	13.118	0	0	0	0
-1.175	-13.045	-0.13534	13.178	0	0	0	0
-1.1745	-13.034	-0.12513	13.238	0	0	0	0
-1.1711	-13.024	-0.12756	13.287	0	0	0	0
-1.1638	-13.018	-0.14506	13.317	0	0	0	0
-1.1513	-13.014	-0.17926	13.332	0	0	0	0
-1.1327	-13.012	-0.23217	13.339	0	0	0	0
-1.1069	-13.01	-0.30553	13.338	0	0	0	0
-1.0725	-13.009	-0.39917	13.332	0	0	0	0
-1.0277	-13.008	-0.51071	13.324	0	0	0	0
-0.97197	-13.008	-0.6362	13.317	0	0	0	0
-0.90736	-13.004	-0.77015	13.315	0	0	0	0
-0.83831	-12.995	-0.90722	13.317	0	0	0	0
-0.76958	-12.975	-1.0456	13.324	0	0	0	0
-0.70473	-12.944	-1.1876	13.337	0	0	0	0
-0.64588	-12.902	-1.3375	13.356	0	0	0	0
-0.59381	-12.857	-1.4978	13.384	0	0	0	0
-0.5484	-12.814	-1.6677	13.424	0	0	0	0
-0.50974	-12.777	-1.8429	13.476	0	0	0	0
-0.47863	-12.747	-2.0164	13.538	-2.0526	13.37	0	0
-0.45584	-12.72	-2.1818	13.603	0	0	0	0
-0.4415	-12.692	-2.335	13.663	0	0	0	0
-0.43528	-12.657	-2.4741	13.713	0	0	0	0
-0.43605	-12.613	-2.5991	13.749	0	0	0	0
-0.44133	-12.563	-2.7114	13.772	0	0	0	0
-0.44745	-12.514	-2.8134	13.782	0	0	0	0
-0.45104	-12.468	-2.9084	13.779	0	0	0	0
-0.45029	-12.43	-2.9982	13.764	0	0	-2.9706	13.725
-0.44497	-12.398	-3.0819	13.736	0	0	0	0
-0.43595	-12.375	-3.1574	13.702	0	0	0	0
-0.42488	-12.359	-3.2242	13.676	0	0	0	0
-0.41415	-12.35	-3.282	13.669	0	0	0	0
-0.40639	-12.345	-3.3306	13.683	0	0	0	0
-0.40318	-12.342	-3.3694	13.714	0	0	0	0
-0.40433	-12.339	-3.3987	13.75	0	0	0	0
-0.40798	-12.337	-3.4212	13.782	0	0	0	0
-0.41174	-12.333	-3.4414	13.807	0	0	0	0
-0.41425	-12.331	-3.4646	13.825	0	0	0	0
-0.41625	-12.33	-3.4942	13.837	0	0	0	0
-0.41981	-12.336	-3.5311	13.845	0	0	0	0
-0.42657	-12.352	-3.5726	13.851	0	0	0	0
-0.43642	-12.38	-3.6139	13.857	0	0	0	0
-0.44699	-12.417	-3.6495	13.862	0	0	0	0
-0.45415	-12.456	-3.6737	13.865	0	0	0	0
-0.4543	-12.492	-3.6805	13.864	0	0	0	0
-0.44665	-12.523	-3.6646	13.856	0	0	0	0
-0.43364	-12.55	-3.6244	13.838	0	0	0	0
-0.41962	-12.576	-3.5621	13.807	0	0	0	0
-0.40887	-12.602	-3.4824	13.759	0	0	0	0
-0.40414	-12.628	-3.39	13.697	0	0	0	0
-0.40618	-12.652	-3.2891	13.627	0	0	0	0
-0.4142	-12.67	-3.184	13.557	0	0	0	0
-0.4268	-12.681	-3.0782	13.498	0	0	0	0
-0.44221	-12.684	-2.9745	13.458	0	0	0	0
-0.45789	-12.675	-2.8753	13.441	0	0	0	0
-0.47047	-12.652	-2.7815	13.444	-0.49534	-12.654	0	0
-0.47673	-12.616	-2.6919	13.456	0	0	0	0
-0.4746	-12.569	-2.6036	13.459	0	0	0	0
-0.46355	-12.517	-2.5136	13.44	0	0	0	0
-0.44435	-12.467	-2.4195	13.399	0	0	0	0
-0.41885	-12.419	-2.3205	13.348	0	0	0	0
-0.38981	-12.378	-2.2174	13.296	0	0	0	0
-0.36033	-12.347	-2.1128	13.25	0	0	0	0
-0.33311	-12.328	-2.01	13.214	0	0	0	0
-0.31013	-12.323	-1.9116	13.192	0	0	0	0
-0.29275	-12.329	-1.8193	13.192	0	0	0	0
-0.28174	-12.335	-1.7338	13.215	0	0	0	0
-0.27675	-12.33	-1.6551	13.26	0	0	0	0
-0.27603	-12.303	-1.5825	13.322	0	0	0	0
-0.27657	-12.246	-1.5145	13.389	0	0	-0.26131	-12.29
-0.27449	-12.157	-1.4489	13.448	0	0	0	0
-0.26591	-12.039	-1.3846	13.495	0	0	0	0
-0.24809	-11.904	-1.3225	13.529	0	0	0	0
-0.22012	-11.767	-1.2663	13.558	0	0	0	0
-0.18234	-11.649	-1.2196	13.587	0	0	0	0
-0.13565	-11.568	-1.1846	13.623	0	0	0	0
-0.082108	-11.53	-1.1612	13.673	0	0	0	0
-0.026134	-11.528	-1.1477	13.742	0	0	0	0
0.025201	-11.548	-1.1406	13.829	0	0	0	0
0.06378	-11.573	-1.1347	13.926	0	0	0	0
0.082928	-11.595	-1.123	14.018	0	0	0	0
0.079271	-11.608	-1.0971	14.096	0	0	0	0
0.053571	-11.613	-1.0489	14.159	0	0	0	0
0.010495	-11.609	-0.97323	14.209	0	0	0	0
-0.042396	-11.599	-0.8694	14.249	0	0	0	0
-0.095955	-11.583	-0.74196	14.276	0	0	0	0
-0.14159	-11.564	-0.5978	14.286	0	0	0	0
-0.17373	-11.541	-0.44273	14.276	0	0	0	0
-0.19087	-11.509	-0.28025	14.25	0	0	0	0
-0.19454	-11.458	-0.1127	14.215	0	0	0	0
-0.18734	-11.384	0.057673	14.183	0	0	0	0
-0.17132	-11.284	0.22899	14.161	0	0	0	0
-0.14735	-11.162	0.39969	14.156	0	0	0	0
-0.11545	-11.018	0.5684	14.169	0	0	0	0
-0.075825	-10.855	0.73445	14.195	0.69173	14.185	0	0
-0.030001	-10.678	0.89766	14.229	0	0	0	0
0.018493	-10.496	1.0573	14.268	0	0	0	0
0.065037	-10.314	1.2119	14.31	0	0	0	0
0.10597	-10.135	1.3603	14.346	0	0	0	0
0.13978	-9.9588	1.5024	14.369	0	0	0	0
0.16647	-9.7827	1.6395	14.371	0	0	0	0
0.18638	-9.6048	1.7728	14.351	0	0	0	0
0.19964	-9.426	1.902	14.311	0	0	0	0
0.20619	-9.2483	2.0244	14.262	0	0	0	0
0.20611	-9.0742	2.137	14.212	0	0	0	0
0.20042	-8.9077	2.2376	14.167	0	0	0	0
0.19128	-8.754	2.3254	14.13	0	0	2.4006	14.015
0.18105	-8.6177	2.4012	14.109	0	0	0	0
0.17132	-8.5033	2.4682	14.11	0	0	0	0
0.16239	-8.4135	2.5306	14.138	0	0	0	0
0.15358	-8.3455	2.5922	14.194	0	0	0	0
0.14372	-8.2895	2.6558	14.274	0	0	0	0
0.13179	-8.2325	2.7224	14.364	0	0	0	0
0.11782	-8.1633	2.7918	14.445	0	0	0	0
0.10343	-8.0763	2.8622	14.506	0	0	0	0
0.091631	-7.9731	2.9312	14.545	0	0	0	0
0.085838	-7.8596	2.9961	14.566	0	0	0	0
0.089177	-7.743	3.0545	14.578	0	0	0	0
0.10419	-7.6273	3.1055	14.59	0	0	0	0
0.13218	-7.5123	3.1495	14.612	0	0	0	0
0.1723	-7.396	3.1881	14.648	0	0	0	0
0.22149	-7.2782	3.2226	14.7	0	0	0	0
0.27579	-7.1623	3.2545	14.763	0	0	0	0
0.3316	-7.0542	3.285	14.827	0	0	0	0
0.38626	-6.9606	3.3139	14.881	0	0	0	0
0.43786	-6.8856	3.3382	14.912	0	0	0	0
0.48495	-6.8278	3.3518	14.915	0	0	0	0
0.52733	-6.7795	3.3478	14.888	0.57198	-6.752	0	0
0.56736	-6.7309	3.3212	14.841	0	0	0	0
0.60986	-6.675	3.2705	14.784	0	0	0	0
0.6599	-6.6096	3.1993	14.726	0	0	0	0
0.72062	-6.5375	3.115	14.674	0	0	0	0
0.79244	-6.4653	3.0262	14.633	0	0	0	0
0.87376	-6.4007	2.9406	14.616	0	0	0	0
0.96176	-6.3479	2.8643	14.636	0	0	0	0
1.0527	-6.3057	2.8005	14.694	0	0	0	0
1.1416	-6.2699	2.7493	14.775	0	0	1.1341	-6.3111
1.2219	-6.2379	2.7067	14.851	0	0	0	0
1.2871	-6.21	2.6658	14.892	0	0	0	0
1.3338	-6.1882	2.621	14.883	0	0	0	0
1.3627	-6.1734	2.5689	14.817	0	0	0	0
1.3774	-6.1648	2.5077	14.701	0	0	0	0
1.3825	-6.161	2.4366	14.548	0	0	0	0
1.3819	-6.1604	2.356	14.381	0	0	0	0
1.3787	-6.1616	2.2685	14.22	0	0	0	0
1.3749	-6.1636	2.1775	14.077	0	0	0	0
1.3717	-6.1659	2.0872	13.952	0	0	0	0
1.3694	-6.168	2.0018	13.84	0	0	0	0
1.368	-6.1693	1.9251	13.747	0	0	0	0
1.3675	-6.1695	1.8584	13.677	0	0	0	0
1.3674	-6.1675	1.8006	13.626	0	0	0	0
1.3674	-6.1626	1.7487	13.573	0	0	0	0
1.3671	-6.1536	1.6991	13.491	0	0	0	0
1.3661	-6.1401	1.6494	13.366	0	0	0	0
1.3639	-6.1227	1.599	13.197	0	0	0	0
1.3601	-6.1036	1.5489	12.99	0	0	0	0
1.3542	-6.0861	1.4995	12.756	0	0	0	0
1.3452	-6.0729	1.4509	12.511	0	0	0	0
1.3317	-6.0651	1.4033	12.268	0	0	0	0
1.3127	-6.0632	1.3572	12.033	0	0	0	0
1.2883	-6.0671	1.3134	11.811	0	0	0	0
1.2598	-6.0766	1.2737	11.61	0	0	0	0
1.2288	-6.0908	1.2409	11.437	0	0	0	0
1.196	-6.1076	1.2166	11.297	0	0	0	0
1.1612	-6.1241	1.2006	11.183	0	0	0	0
1.1236	-6.1391	1.1911	11.078	0	0	0	0
1.0826	-6.1527	1.1858	10.96	0	0	0	0
1.0379	-6.1659	1.1829	10.81	0	0	0	0
0.99056	-6.1795	1.1815	10.62	0	0	0	0
0.9425	-6.1927	1.1816	10.398	0	0	0	0
0.89588	-6.2042	1.1836	10.161	0	0	0	0
0.85221	-6.2136	1.1872	9.9253	0	0	0	0
0.81232	-6.2224	1.1911	9.7037	0	0	0	0
0.77596	-6.2332	1.1946	9.5018	0	0	0	0
0.74099	-6.2486	1.198	9.318	0	0	0	0
0.70403	-6.2703	1.2028	9.1439	0	0	0	0
0.66275	-6.2979	1.2104	8.9697	0	0	0	0
0.61764	-6.3276	1.2208	8.7882	0	0	0	0
0.57129	-6.3541	1.2326	8.5956	0	0	0	0
0.52615	-6.374	1.2438	8.39	0	0	0	0
0.48302	-6.3871	1.2533	8.1687	0	0	0	0
0.44118	-6.3959	1.2622	7.9275	1.2415	7.8651	0	0
0.3998	-6.4038	1.2723	7.6616	0	0	0	0
0.35962	-6.4149	1.2854	7.3689	0	0	0	0
0.32356	-6.4325	1.3021	7.0565	0	0	0	0
0.29546	-6.4577	1.3221	6.7434	0	0	0	0
0.27804	-6.4886	1.3439	6.4525	0	0	0	0
0.27157	-6.5203	1.3663	6.2019	0	0	0	0
0.27359	-6.5473	1.3884	6	0	0	0	0
0.28059	-6.5662	1.4095	5.8447	0	0	0	0
0.29034	-6.5761	1.4276	5.7269	0	0	0	0
0.30315	-6.5779	1.4402	5.6361	0	0	0	0
0.32143	-6.5736	1.4453	5.5644	0	0	0	0
0.34863	-6.5657	1.4419	5.5081	0	0	0	0
0.38787	-6.5579	1.4304	5.4647	0	0	0	0
0.44087	-6.555	1.412	5.428	0	0	0	0
0.50779	-6.5613	1.3888	5.3874	0	0	1.4042	5.4446
0.58686	-6.5793	1.3631	5.3344	0	0	0	0
0.67343	-6.6086	1.3377	5.2655	0	0	0	0
0.75997	-6.6479	1.3157	5.1788	0	0	0	0
0.83822	-6.6948	1.2992	5.0741	0	0	0	0
0.9021	-6.7449	1.2879	4.9545	0.94173	-6.6935	0	0
0.94976	-6.7912	1.2802	4.8253	0	0	0	0
0.98386	-6.8273	1.2738	4.689	0	0	0	0
1.0103	-6.8497	1.2673	4.5465	0	0	0	0
1.0363	-6.857	1.2609	4.4017	0	0	0	0
1.0677	-6.8493	1.2556	4.2624	0	0	0	0
1.1085	-6.8294	1.2534	4.1384	0	0	0	0
1.1614	-6.8033	1.2571	4.0379	0	0	0	0
1.2284	-6.7773	1.269	3.9644	0	0	0	0
1.3114	-6.7561	1.2904	3.914	0	0	0	0
1.4116	-6.7435	1.3212	3.8781	0	0	0	0
1.5286	-6.742	1.3602	3.8456	0	0	0	0
1.6593	-6.7488	1.4054	3.8067	0	0	0	0
1.7976	-6.7567	1.4546	3.7553	0	0	0	0
1.9361	-6.7618	1.5055	3.6908	0	0	1.9721	-6.7506
2.0675	-6.7667	1.5554	3.6182	0	0	0	0
2.1865	-6.7757	1.6012	3.5437	0	0	0	0
2.291	-6.7906	1.64	3.4714	0	0	0	0
2.3819	-6.8119	1.6706	3.4034	0	0	0	0
2.4641	-6.8398	1.6934	3.3413	0	0	0	0
2.5441	-6.8751	1.7106	3.2855	0	0	0	0
2.6277	-6.9202	1.7249	3.2374	0	0	0	0
2.7179	-6.9786	1.739	3.2017	0	0	0	0
2.8133	-7.0517	1.7542	3.1857	0	0	0	0
2.9094	-7.1364	1.771	3.1932	0	0	0	0
3.0014	-7.226	1.789	3.2196	0	0	0	0
3.0863	-7.3126	1.8071	3.2532	0	0	0	0
3.1629	-7.3903	1.823	3.2836	0	0	0	0
3.2308	-7.4574	1.8336	3.3087	0	0	0	0
3.2902	-7.5172	1.8353	3.3347	0	0	0	0
3.3423	-7.574	1.8249	3.3695	0	0	0	0
3.3889	-7.629	1.7994	3.4164	0	0	0	0
3.4318	-7.681	1.7579	3.4731	0	0	0	0
3.472	-7.7308	1.7029	3.5375	0	0	0	0
3.5101	-7.782	1.6402	3.6102	0	0	0	0
3.5456	-7.8396	1.5765	3.6932	0	0	0	0
3.5764	-7.9073	1.5157	3.7861	0	0	0	0
3.6005	-7.9861	1.4587	3.8855	0	0	0	0
3.6168	-8.0724	1.4047	3.985	0	0	0	0
3.6258	-8.1598	1.3534	4.0784	0	0	0	0
3.6287	-8.2429	1.3047	4.1611	0	0	0	0
3.6267	-8.3183	1.2576	4.2314	0	0	0	0
3.6207	-8.3827	1.2114	4.2906	0	0	0	0
3.6113	-8.4349	1.1653	4.3411	0	0	0	0
3.5984	-8.4794	1.1196	4.3835	-3.4958	11.538	0	0
3.5815	-8.5244	1.075	4.4166	0	0	-3.649	11.07
3.5608	-8.5765	1.0331	4.4397	0	0	0	0
