## Supplementary material for "How to control unpredictable others in court-net sports": International match data: n2_7_6.txt

0.77586	12.514	-3.6109	-11.932	0	0	0.76368	12.367
0.78123	12.599	-3.6065	-11.898	0	0	0	0
0.78704	12.693	-3.5983	-11.851	0	0	0	0
0.79231	12.779	-3.5853	-11.796	0	0	0	0
0.79632	12.847	-3.5668	-11.74	0	0	0	0
0.79887	12.894	-3.5434	-11.693	0	0	0	0
0.80015	12.92	-3.517	-11.661	0	0	0	0
0.80053	12.927	-3.4913	-11.645	0	0	0	0
0.80041	12.918	-3.4689	-11.644	0	0	0	0
0.80025	12.893	-3.4509	-11.655	0	0	0	0
0.80047	12.85	-3.4371	-11.674	0	0	0	0
0.80151	12.791	-3.4265	-11.697	0	0	0	0
0.80376	12.718	-3.4178	-11.721	0	0	0	0
0.80753	12.638	-3.41	-11.743	0	0	0	0
0.81279	12.558	-3.4027	-11.762	0	0	0	0
0.81913	12.485	-3.3958	-11.775	0	0	0	0
0.826	12.426	-3.3893	-11.783	0	0	0	0
0.83326	12.385	-3.3829	-11.785	0	0	0	0
0.84129	12.364	-3.3755	-11.778	0	0	0	0
0.85061	12.364	-3.3656	-11.763	-3.348	-11.76	0	0
0.86122	12.385	-3.3506	-11.736	0	0	0	0
0.87183	12.429	-3.3273	-11.697	0	0	0	0
0.87947	12.497	-3.2933	-11.642	0	0	0	0
0.88021	12.586	-3.2488	-11.571	0	0	0	0
0.8714	12.689	-3.1971	-11.487	0	0	0	0
0.85354	12.795	-3.1427	-11.399	0	0	0	0
0.82992	12.897	-3.0903	-11.314	0	0	0	0
0.80475	12.987	-3.0441	-11.237	0	0	0	0
0.78146	13.058	-3.0071	-11.173	0	0	0	0
0.76206	13.103	-2.9795	-11.121	0	0	0	0
0.74737	13.119	-2.96	-11.082	0	0	0	0
0.73743	13.108	-2.9469	-11.054	0	0	0	0
0.73172	13.075	-2.9396	-11.032	0	0	0	0
0.7292	13.03	-2.9375	-11.016	0	0	0	0
0.72874	12.985	-2.9396	-11.003	0	0	0	0
0.72932	12.947	-2.9438	-10.993	0	0	0	0
0.73018	12.919	-2.9477	-10.987	0	0	0	0
0.73075	12.901	-2.9492	-10.984	0	0	0	0
0.73064	12.89	-2.9465	-10.983	0	0	-2.945	-10.94
0.72963	12.884	-2.9381	-10.984	0	0	0	0
0.72762	12.881	-2.9234	-10.986	0	0	0	0
0.72478	12.883	-2.9029	-10.989	0	0	0	0
0.72167	12.89	-2.8785	-10.991	0	0	0	0
0.71947	12.906	-2.8532	-10.993	0	0	0	0
0.7201	12.937	-2.8289	-10.994	0	0	0	0
0.72644	12.986	-2.8055	-10.992	0	0	0	0
0.74204	13.053	-2.7807	-10.987	0	0	0	0
0.77059	13.133	-2.7517	-10.979	0	0	0	0
0.81462	13.209	-2.7161	-10.969	0	0	0	0
0.87439	13.262	-2.6743	-10.957	0	0	0	0
0.94769	13.275	-2.6282	-10.948	0	0	0	0
1.0306	13.243	-2.5801	-10.945	0	0	0	0
1.1183	13.176	-2.5308	-10.951	0	0	0	0
1.2054	13.093	-2.4798	-10.967	0	0	0	0
1.2878	13.017	-2.426	-10.991	0	0	0	0
1.3627	12.968	-2.3679	-11.021	0	0	0	0
1.4292	12.951	-2.3043	-11.054	0	0	0	0
1.4888	12.966	-2.2349	-11.091	0	0	0	0
1.5455	13.004	-2.1608	-11.132	0	0	0	0
1.6027	13.063	-2.0845	-11.182	0	0	0	0
1.662	13.144	-2.0097	-11.239	0	0	0	0
1.7226	13.248	-1.9402	-11.303	0	0	0	0
1.7825	13.372	-1.8782	-11.37	0	0	0	0
1.8395	13.502	-1.8243	-11.438	0	0	0	0
1.8913	13.617	-1.7765	-11.508	0	0	0	0
1.9366	13.701	-1.7309	-11.582	1.9434	13.806	0	0
1.9754	13.745	-1.6833	-11.667	0	0	0	0
2.0093	13.751	-1.6297	-11.766	0	0	0	0
2.0403	13.724	-1.5687	-11.878	0	0	0	0
2.0701	13.682	-1.502	-11.997	0	0	0	0
2.0994	13.64	-1.4339	-12.115	0	0	0	0
2.1275	13.61	-1.3698	-12.227	0	0	0	0
2.1532	13.591	-1.314	-12.328	0	0	0	0
2.175	13.576	-1.2688	-12.418	0	0	0	0
2.1919	13.566	-1.2347	-12.498	0	0	0	0
2.204	13.562	-1.2109	-12.566	0	0	0	0
2.2119	13.569	-1.1961	-12.624	0	0	0	0
2.217	13.588	-1.1887	-12.669	0	0	0	0
2.2208	13.62	-1.1864	-12.702	0	0	0	0
2.2249	13.663	-1.1873	-12.721	0	0	0	0
2.2302	13.711	-1.1895	-12.73	0	0	2.1849	13.78
2.2367	13.756	-1.1914	-12.732	0	0	0	0
2.2435	13.791	-1.1912	-12.734	0	0	0	0
2.2496	13.816	-1.1874	-12.741	0	0	0	0
2.255	13.831	-1.1784	-12.76	0	0	0	0
2.2602	13.84	-1.1631	-12.796	0	0	0	0
2.2662	13.843	-1.1416	-12.852	0	0	0	0
2.2734	13.841	-1.1159	-12.927	0	0	0	0
2.2818	13.833	-1.0901	-13.017	0	0	0	0
2.2903	13.816	-1.0689	-13.11	0	0	0	0
2.2965	13.786	-1.0559	-13.198	0	0	0	0
2.2978	13.736	-1.0518	-13.27	0	0	0	0
2.2918	13.66	-1.0534	-13.321	0	0	0	0
2.2782	13.565	-1.0558	-13.353	0	0	0	0
2.2583	13.47	-1.0527	-13.37	0	0	0	0
2.2341	13.391	-1.0379	-13.375	0	0	0	0
2.2079	13.334	-1.0062	-13.371	0	0	0	0
2.1806	13.296	-0.95562	-13.36	0	0	0	0
2.1526	13.269	-0.88683	-13.341	0	0	0	0
2.1221	13.245	-0.80287	-13.312	0	0	0	0
2.0857	13.219	-0.70803	-13.276	0	0	0	0
2.039	13.189	-0.60683	-13.233	0	0	0	0
1.9794	13.159	-0.50283	-13.189	0	0	0	0
1.9071	13.136	-0.39803	-13.149	0	0	0	0
1.8245	13.124	-0.2929	-13.115	0	0	0	0
1.7355	13.12	-0.18661	-13.089	0	0	0	0
1.644	13.119	-0.077265	-13.07	0	0	0	0
1.5529	13.117	0.037991	-13.056	0	0	0	0
1.4633	13.114	0.16211	-13.045	0	0	0	0
1.3762	13.115	0.29602	-13.036	0	0	0	0
1.2937	13.123	0.43712	-13.024	0	0	0	0
1.2175	13.141	0.58021	-13.006	0	0	0	0
1.1484	13.169	0.71961	-12.975	0	0	0	0
1.0869	13.208	0.85069	-12.93	0	0	0	0
1.0334	13.253	0.97068	-12.873	0	0	0	0
0.98844	13.295	1.079	-12.81	0	0	0	0
0.95241	13.323	1.1764	-12.746	1.2015	-12.685	0	0
0.92382	13.327	1.2646	-12.681	0	0	0	0
0.89937	13.305	1.3459	-12.616	0	0	0	0
0.87464	13.263	1.4241	-12.55	0	0	0	0
0.84478	13.208	1.5038	-12.483	0	0	0	0
0.80553	13.145	1.5891	-12.417	0	0	0	0
0.7545	13.078	1.682	-12.358	0	0	0	0
0.69169	13.011	1.7831	-12.307	0	0	1.7853	-12.248
0.61847	12.945	1.8909	-12.267	0	0	0	0
0.53677	12.885	2.0021	-12.236	0	0	0	0
0.44942	12.829	2.1131	-12.211	0	0	0	0
0.3606	12.78	2.2214	-12.19	0	0	0	0
0.27608	12.742	2.3269	-12.174	0	0	0	0
0.20285	12.716	2.4303	-12.161	0	0	0	0
0.14698	12.7	2.5309	-12.15	0	0	0	0
0.11089	12.692	2.6255	-12.137	0	0	0	0
0.092746	12.688	2.7093	-12.122	0	0	0	0
0.088375	12.687	2.779	-12.102	0	0	0	0
0.093535	12.687	2.8345	-12.079	0	0	0	0
0.10542	12.69	2.8781	-12.054	0	0	0	0
0.12304	12.698	2.9134	-12.028	0	0	0	0
0.14647	12.713	2.9439	-12.002	0	0	0	0
0.17581	12.739	2.9728	-11.977	0	0	0	0
0.21071	12.778	3.0013	-11.954	0	0	0	0
0.25	12.829	3.0283	-11.931	0	0	0	0
0.29107	12.883	3.0505	-11.91	0	0	0	0
0.32992	12.931	3.0637	-11.892	0.35563	12.883	0	0
0.36288	12.96	3.0635	-11.877	0	0	0	0
0.38811	12.965	3.0464	-11.868	0	0	0	0
0.40604	12.946	3.0112	-11.87	0	0	0	0
0.41922	12.91	2.9598	-11.888	0	0	0	0
0.43176	12.861	2.8966	-11.922	0	0	0	0
0.44806	12.808	2.8272	-11.972	0	0	0	0
0.47131	12.756	2.7567	-12.033	0	0	0	0
0.50222	12.709	2.6885	-12.099	0	0	0	0
0.53979	12.664	2.6231	-12.163	0	0	0	0
0.58306	12.615	2.5582	-12.224	0	0	0	0
0.63136	12.556	2.4902	-12.281	0	0	0	0
0.6828	12.486	2.4159	-12.338	0	0	0	0
0.73354	12.409	2.3338	-12.399	0	0	0	0
0.77907	12.339	2.245	-12.461	0	0	0	0
0.81607	12.284	2.1523	-12.518	0	0	0	0
0.84336	12.246	2.059	-12.564	0	0	0	0
0.86131	12.22	1.9675	-12.594	0	0	0	0
0.87087	12.206	1.879	-12.613	0	0	0	0
0.87308	12.199	1.7928	-12.629	0	0	0	0
0.86898	12.191	1.7066	-12.648	0	0	0	0
0.85954	12.168	1.6177	-12.671	0	0	0	0
0.84579	12.125	1.524	-12.696	0	0	0	0
0.82882	12.066	1.4246	-12.72	0	0	0	0
0.8099	12.001	1.3197	-12.741	0	0	0.83259	11.822
0.79088	11.939	1.2115	-12.757	0	0	0	0
0.7747	11.887	1.1033	-12.77	0	0	0	0
0.7649	11.847	0.99837	-12.786	0	0	0	0
0.76453	11.815	0.89987	-12.81	0	0	0	0
0.77512	11.788	0.81001	-12.843	0	0	0	0
0.79664	11.771	0.73031	-12.884	0	0	0	0
0.82833	11.772	0.6625	-12.927	0	0	0	0
0.86935	11.796	0.60908	-12.964	0	0	0	0
0.9181	11.835	0.57119	-12.991	0	0	0	0
0.97093	11.873	0.54544	-13.004	0	0	0	0
1.0227	11.888	0.52286	-13.003	0	0	0	0
1.0691	11.871	0.49076	-12.99	0	0	0	0
1.1083	11.83	0.43689	-12.968	0	0	0	0
1.1403	11.782	0.35362	-12.941	0	0	0	0
1.1673	11.743	0.24003	-12.918	0	0	0	0
1.1926	11.72	0.10159	-12.906	0	0	0	0
1.2188	11.708	-0.05238	-12.909	0	0	0	0
1.2469	11.698	-0.21225	-12.929	0	0	0	0
1.2753	11.68	-0.36998	-12.96	0	0	0	0
1.3008	11.656	-0.51975	-12.999	0	0	0	0
1.3191	11.639	-0.65805	-13.037	0	0	0	0
1.3273	11.644	-0.78268	-13.069	0	0	0	0
1.3237	11.68	-0.89171	-13.093	0	0	0	0
1.3074	11.752	-0.98348	-13.106	0	0	0	0
1.2793	11.856	-1.0579	-13.107	-1.0724	-13.054	0	0
1.242	11.98	-1.1173	-13.097	0	0	0	0
1.2002	12.105	-1.1652	-13.076	0	0	0	0
1.1592	12.213	-1.2054	-13.046	0	0	0	0
1.1222	12.294	-1.2409	-13.01	0	0	0	0
1.0899	12.346	-1.2732	-12.969	0	0	0	0
1.0621	12.375	-1.3019	-12.926	0	0	0	0
1.0389	12.386	-1.3256	-12.883	0	0	0	0
1.0211	12.387	-1.3432	-12.841	0	0	0	0
1.0092	12.382	-1.3552	-12.803	0	0	0	0
1.0024	12.374	-1.363	-12.77	0	0	0	0
0.99946	12.365	-1.3679	-12.742	0	0	0	0
0.9989	12.356	-1.3706	-12.715	0	0	0	0
0.99965	12.35	-1.3714	-12.683	0	0	0	0
1.0009	12.348	-1.3704	-12.643	0	0	0	0
1.0023	12.353	-1.368	-12.595	0	0	0	0
1.0035	12.371	-1.3651	-12.542	0	0	-1.378	-12.541
1.0044	12.405	-1.3635	-12.49	0	0	0	0
1.005	12.46	-1.3655	-12.447	0	0	0	0
1.0052	12.535	-1.3736	-12.416	0	0	0	0
1.0047	12.623	-1.3908	-12.397	0	0	0	0
1.0034	12.71	-1.4205	-12.384	0	0	0	0
1.0011	12.785	-1.4645	-12.374	0	0	0	0
0.9977	12.838	-1.5218	-12.364	0	0	0	0
0.99341	12.871	-1.5891	-12.356	0	0	0	0
0.98913	12.887	-1.6622	-12.353	0	0	0	0
0.98664	12.891	-1.7377	-12.357	0	0	0	0
0.98888	12.89	-1.8127	-12.367	0	0	0	0
0.99988	12.886	-1.8851	-12.381	0	0	0	0
1.0239	12.884	-1.953	-12.396	0	0	0	0
1.0642	12.889	-2.0143	-12.408	0	0	0	0
1.1213	12.901	-2.067	-12.417	0	0	0	0
1.1931	12.924	-2.1099	-12.422	0	0	0	0
1.2753	12.956	-2.1416	-12.427	0	0	0	0
1.3638	12.991	-2.1596	-12.434	0	0	0	0
1.455	13.024	-2.1611	-12.447	0	0	0	0
1.5454	13.049	-2.1445	-12.47	0	0	0	0
1.6311	13.068	-2.1105	-12.504	0	0	0	0
1.7067	13.086	-2.063	-12.547	0	0	0	0
1.7679	13.106	-2.007	-12.593	1.7857	13.009	0	0
1.813	13.135	-1.9469	-12.637	0	0	0	0
1.8432	13.172	-1.8857	-12.672	0	0	0	0
1.8614	13.214	-1.8259	-12.7	0	0	0	0
1.8712	13.254	-1.7694	-12.723	0	0	0	0
1.877	13.288	-1.7174	-12.742	0	0	0	0
1.8825	13.317	-1.6711	-12.759	0	0	0	0
1.8909	13.343	-1.6314	-12.772	0	0	0	0
1.9037	13.371	-1.5988	-12.781	0	0	0	0
1.9206	13.402	-1.5719	-12.785	0	0	0	0
1.9396	13.437	-1.5473	-12.784	0	0	0	0
1.9585	13.473	-1.5213	-12.778	0	0	0	0
1.9766	13.507	-1.4913	-12.766	0	0	1.9313	13.526
1.9941	13.536	-1.4567	-12.75	0	0	0	0
2.0104	13.557	-1.4175	-12.735	0	0	0	0
2.0243	13.57	-1.3738	-12.729	0	0	0	0
2.0355	13.577	-1.3256	-12.737	0	0	0	0
2.045	13.579	-1.2736	-12.762	0	0	0	0
2.0546	13.578	-1.2186	-12.804	0	0	0	0
2.0658	13.576	-1.1619	-12.862	0	0	0	0
2.0794	13.573	-1.106	-12.929	0	0	0	0
2.0944	13.57	-1.0546	-12.996	0	0	0	0
2.1089	13.567	-1.0108	-13.052	0	0	0	0
2.1206	13.565	-0.97613	-13.09	0	0	0	0
2.1276	13.564	-0.95086	-13.108	0	0	0	0
2.1284	13.564	-0.93545	-13.109	0	0	0	0
2.1221	13.565	-0.93089	-13.1	0	0	0	0
2.1099	13.566	-0.93831	-13.087	0	0	0	0
2.0943	13.567	-0.95888	-13.075	0	0	0	0
2.0785	13.569	-0.99375	-13.063	0	0	0	0
2.0642	13.57	-1.0431	-13.052	0	0	0	0
2.051	13.572	-1.1053	-13.042	0	0	0	0
2.0365	13.573	-1.1773	-13.032	0	0	0	0
2.0181	13.575	-1.2554	-13.022	0	0	0	0
1.9933	13.577	-1.3353	-13.012	0	0	0	0
1.9605	13.58	-1.4127	-13.005	0	0	0	0
1.9183	13.584	-1.4843	-13.004	0	0	0	0
1.8667	13.589	-1.5482	-13.012	0	0	0	0
1.8065	13.595	-1.6038	-13.031	0	0	0	0
1.7385	13.602	-1.6521	-13.061	0	0	0	0
1.6623	13.609	-1.6959	-13.097	0	0	0	0
1.5787	13.617	-1.7398	-13.136	-1.6864	-13.073	0	0
1.4904	13.625	-1.7887	-13.17	0	0	0	0
1.4022	13.634	-1.8452	-13.197	0	0	0	0
1.3199	13.642	-1.9097	-13.211	0	0	0	0
1.2475	13.649	-1.9806	-13.214	0	0	0	0
1.1873	13.654	-2.0555	-13.206	0	0	0	0
1.1404	13.659	-2.1318	-13.189	0	0	0	0
1.1066	13.662	-2.2069	-13.162	0	0	0	0
1.0844	13.665	-2.2778	-13.129	0	0	0	0
1.0721	13.666	-2.3408	-13.094	0	0	0	0
1.0679	13.666	-2.3921	-13.061	0	0	0	0
1.0699	13.665	-2.4289	-13.036	0	0	0	0
1.0762	13.663	-2.4517	-13.022	0	0	0	0
1.0847	13.66	-2.4633	-13.016	0	0	0	0
1.0938	13.657	-2.4678	-13.017	0	0	0	0
1.1017	13.654	-2.4693	-13.02	0	0	0	0
1.1071	13.652	-2.4713	-13.025	0	0	0	0
1.1094	13.653	-2.4774	-13.028	0	0	-2.4605	-12.959
1.1086	13.659	-2.491	-13.027	0	0	0	0
1.1045	13.672	-2.5149	-13.021	0	0	0	0
1.0973	13.696	-2.5506	-13.006	0	0	0	0
1.0881	13.731	-2.5981	-12.98	0	0	0	0
1.0782	13.776	-2.6569	-12.944	0	0	0	0
1.0686	13.825	-2.7254	-12.898	0	0	0	0
1.0589	13.869	-2.8006	-12.846	0	0	0	0
1.0484	13.903	-2.8784	-12.789	0	0	0	0
1.0372	13.924	-2.9538	-12.73	0	0	0	0
1.0276	13.934	-3.0235	-12.67	0	0	0	0
1.0249	13.935	-3.0863	-12.612	0	0	0	0
1.036	13.931	-3.1433	-12.56	0	0	0	0
1.0678	13.926	-3.1972	-12.518	0	0	0	0
1.1243	13.922	-3.2508	-12.49	0	0	0	0
1.2045	13.927	-3.305	-12.48	0	0	0	0
1.303	13.946	-3.3582	-12.488	0	0	0	0
1.4122	13.984	-3.408	-12.513	0	0	0	0
1.5262	14.044	-3.4524	-12.55	0	0	0	0
1.6413	14.119	-3.489	-12.593	0	0	0	0
1.7549	14.201	-3.5144	-12.641	0	0	0	0
1.8649	14.274	-3.5248	-12.69	0	0	0	0
1.9701	14.328	-3.5179	-12.735	0	0	0	0
2.0712	14.352	-3.4931	-12.774	2.0553	14.331	0	0
2.1704	14.345	-3.4525	-12.805	0	0	0	0
2.271	14.305	-3.3996	-12.828	0	0	0	0
2.3773	14.237	-3.3379	-12.843	0	0	0	0
2.4923	14.142	-3.2698	-12.843	0	0	0	0
2.6162	14.029	-3.1973	-12.828	0	0	0	0
2.746	13.91	-3.1219	-12.798	0	0	0	0
2.8776	13.81	-3.0454	-12.753	0	0	0	0
3.0062	13.746	-2.9697	-12.696	0	0	0	0
3.126	13.722	-2.8958	-12.63	0	0	0	0
3.231	13.726	-2.8234	-12.564	0	0	0	0
3.3186	13.74	-2.7529	-12.5	0	0	0	0
3.3912	13.745	-2.6871	-12.442	0	0	0	0
3.4538	13.727	-2.6298	-12.389	0	0	3.4026	13.918
3.5108	13.684	-2.5826	-12.342	0	0	0	0
3.5651	13.628	-2.5429	-12.299	0	0	0	0
3.6192	13.576	-2.5044	-12.255	0	0	0	0
3.6755	13.547	-2.4594	-12.204	0	0	0	0
3.737	13.552	-2.4022	-12.141	0	0	0	0
3.8068	13.594	-2.3314	-12.067	0	0	0	0
3.8852	13.662	-2.2498	-11.987	0	0	0	0
3.9694	13.739	-2.1626	-11.905	0	0	0	0
4.0547	13.808	-2.0758	-11.829	0	0	0	0
4.1366	13.859	-1.995	-11.764	0	0	0	0
4.2122	13.89	-1.9251	-11.717	0	0	0	0
4.28	13.905	-1.8684	-11.694	0	0	0	0
4.3399	13.907	-1.8241	-11.696	0	0	0	0
4.393	13.903	-1.7894	-11.716	0	0	0	0
4.4403	13.895	-1.7612	-11.746	0	0	0	0
4.4824	13.886	-1.7372	-11.777	0	0	0	0
4.5187	13.88	-1.7159	-11.806	0	0	0	0
4.5491	13.877	-1.6971	-11.834	0	0	0	0
4.5735	13.878	-1.6814	-11.86	0	0	0	0
4.5904	13.884	-1.67	-11.885	0	0	0	0
4.5966	13.896	-1.6633	-11.912	0	0	0	0
4.5881	13.913	-1.6608	-11.943	0	0	0	0
4.561	13.93	-1.6622	-11.983	0	0	0	0
4.5129	13.941	-1.6681	-12.031	0	0	0	0
4.4441	13.936	-1.6799	-12.09	0	0	0	0
4.3564	13.906	-1.6998	-12.158	0	0	0	0
4.2531	13.855	-1.7306	-12.232	0	0	0	0
4.1384	13.795	-1.7759	-12.305	0	0	0	0
4.0172	13.745	-1.8382	-12.369	-1.7137	-12.403	0	0
3.8948	13.718	-1.9166	-12.42	0	0	0	0
3.7753	13.722	-2.0056	-12.458	0	0	0	0
3.6604	13.757	-2.0974	-12.484	0	0	0	0
3.5499	13.821	-2.1853	-12.501	0	0	0	0
3.4441	13.905	-2.2642	-12.512	0	0	0	0
3.3448	13.996	-2.3306	-12.52	0	0	0	0
3.2537	14.081	-2.3825	-12.528	0	0	0	0
3.1704	14.147	-2.4208	-12.534	0	0	0	0
3.0915	14.18	-2.45	-12.535	0	0	0	0
3.0115	14.174	-2.4759	-12.527	0	0	0	0
2.9263	14.129	-2.504	-12.509	0	0	-2.4537	-12.476
2.8342	14.054	-2.5376	-12.479	0	0	0	0
2.7347	13.962	-2.5784	-12.44	0	0	0	0
2.6279	13.861	-2.6277	-12.396	0	0	0	0
2.5155	13.756	-2.6863	-12.354	0	0	0	0
2.4012	13.651	-2.7533	-12.319	0	0	0	0
2.2897	13.546	-2.8258	-12.299	0	0	0	0
2.185	13.447	-2.9002	-12.294	0	0	0	0
2.0899	13.359	-2.9734	-12.303	0	0	0	0
2.0065	13.289	-3.0431	-12.319	0	0	0	0
1.9355	13.241	-3.1083	-12.338	0	0	0	0
1.8751	13.218	-3.1696	-12.361	0	0	0	0
1.8203	13.221	-3.2295	-12.392	0	0	0	0
1.7647	13.247	-3.2911	-12.438	0	0	0	0
1.7019	13.286	-3.3555	-12.5	0	0	0	0
1.6253	13.329	-3.4197	-12.577	0	0	0	0
1.5291	13.37	-3.4791	-12.658	0	0	0	0
1.4108	13.402	-3.5304	-12.733	0	0	0	0
1.2721	13.42	-3.5742	-12.795	0	0	0	0
1.119	13.414	-3.6127	-12.844	0	0	0	0
0.9595	13.38	-3.6476	-12.884	0	0	0	0
0.80031	13.321	-3.6784	-12.921	0	0	0	0
0.64402	13.245	-3.7025	-12.961	0	0	0	0
0.49012	13.168	-3.7154	-13.003	0	0	0	0
0.33706	13.105	-3.7121	-13.044	0	0	0	0
0.18339	13.07	-3.6882	-13.081	0	0	0	0
0.027441	13.082	-3.6419	-13.11	0	0	0	0
-0.13222	13.151	-3.5741	-13.128	0	0	0	0
-0.29514	13.282	-3.4881	-13.134	0	0	0	0
-0.4584	13.461	-3.3894	-13.133	0	0	0	0
-0.61775	13.663	-3.2833	-13.13	0	0	0	0
-0.76951	13.854	-3.1744	-13.131	-0.7778	14.331	0	0
-0.91199	14.014	-3.0662	-13.133	0	0	0	0
-1.0453	14.141	-2.9614	-13.135	0	0	0	0
-1.1708	14.24	-2.8625	-13.131	0	0	0	0
-1.2901	14.315	-2.7715	-13.121	0	0	0	0
-1.4049	14.362	-2.6894	-13.108	0	0	0	0
-1.5153	14.381	-2.6145	-13.09	0	0	0	0
-1.6208	14.378	-2.5416	-13.067	0	0	0	0
-1.7212	14.365	-2.4648	-13.033	0	0	-1.7457	14.149
-1.8176	14.353	-2.3792	-12.989	0	0	0	0
-1.9112	14.349	-2.2827	-12.933	0	0	0	0
-2.0002	14.349	-2.175	-12.87	0	0	0	0
-2.0807	14.348	-2.0574	-12.806	0	0	0	0
-2.1492	14.342	-1.9332	-12.749	0	0	0	0
-2.2054	14.334	-1.8064	-12.705	0	0	0	0
-2.2506	14.326	-1.6826	-12.674	0	0	0	0
-2.2863	14.323	-1.5669	-12.654	0	0	0	0
-2.3141	14.328	-1.4631	-12.643	0	0	0	0
-2.3363	14.348	-1.3719	-12.639	0	0	0	0
-2.355	14.383	-1.2916	-12.642	0	0	0	0
-2.371	14.426	-1.22	-12.653	0	0	0	0
-2.3838	14.469	-1.1532	-12.668	0	0	0	0
-2.3936	14.505	-1.085	-12.683	0	0	0	0
-2.4011	14.532	-1.0079	-12.695	0	0	0	0
-2.4079	14.55	-0.91492	-12.701	0	0	0	0
-2.4155	14.561	-0.80235	-12.697	0	0	0	0
-2.4246	14.568	-0.67042	-12.681	0	0	0	0
-2.4347	14.57	-0.52326	-12.653	0	0	0	0
-2.4439	14.565	-0.36764	-12.616	0	0	0	0
-2.4491	14.55	-0.21044	-12.575	0	0	0	0
-2.4478	14.521	-0.056028	-12.536	0	0	0	0
-2.4389	14.472	0.095003	-12.501	0	0	0	0
-2.4225	14.402	0.24519	-12.468	0	0	0	0
-2.3995	14.316	0.39846	-12.434	0	0	0	0
-2.3707	14.221	0.5586	-12.399	0	0	0	0
-2.3369	14.129	0.72823	-12.368	0	0	0	0
-2.2979	14.047	0.90738	-12.344	0	0	0	0
-2.2526	13.98	1.0923	-12.328	0	0	0	0
-2.1994	13.927	1.2772	-12.316	0	0	0	0
-2.1382	13.889	1.458	-12.302	0	0	0	0
-2.0708	13.866	1.6346	-12.283	1.6612	-12.252	0	0
-2.001	13.86	1.8099	-12.257	0	0	0	0
-1.9319	13.866	1.9873	-12.223	0	0	0	0
-1.8649	13.873	2.167	-12.183	0	0	0	0
-1.7995	13.871	2.3453	-12.139	0	0	0	0
-1.7358	13.854	2.517	-12.094	0	0	0	0
-1.6754	13.821	2.6781	-12.051	0	0	0	0
-1.6198	13.779	2.8252	-12.011	0	0	0	0
-1.5691	13.735	2.9558	-11.97	0	0	0	0
-1.5211	13.694	3.0701	-11.923	0	0	0	0
-1.4737	13.655	3.1705	-11.873	0	0	0	0
-1.4261	13.613	3.2602	-11.823	0	0	3.223	-11.683
-1.3794	13.563	3.3415	-11.78	0	0	0	0
-1.3352	13.5	3.4155	-11.744	0	0	0	0
-1.2956	13.427	3.4825	-11.717	0	0	0	0
-1.263	13.347	3.5429	-11.695	0	0	0	0
-1.2389	13.269	3.5979	-11.674	0	0	0	0
-1.223	13.199	3.6493	-11.646	0	0	0	0
-1.2135	13.143	3.6987	-11.608	0	0	0	0
-1.2084	13.107	3.7473	-11.557	0	0	0	0
-1.2055	13.09	3.7948	-11.498	0	0	0	0
-1.2031	13.091	3.8396	-11.438	0	0	0	0
-1.2007	13.108	3.88	-11.387	0	0	0	0
-1.1984	13.137	3.9144	-11.347	0	0	0	0
-1.1976	13.174	3.9422	-11.318	0	0	0	0
-1.2013	13.209	3.9639	-11.297	0	0	0	0
-1.2133	13.229	3.9808	-11.282	0	0	0	0
-1.238	13.216	3.9949	-11.268	0	0	0	0
-1.2785	13.159	4.0077	-11.253	0	0	0	0
-1.3376	13.057	4.0198	-11.235	0	0	0	0
-1.417	12.924	4.03	-11.217	0	0	0	0
-1.517	12.792	4.0354	-11.201	0	0	0	0
-1.6342	12.692	4.0317	-11.195	0	0	0	0
-1.7615	12.641	4.0143	-11.204	0	0	0	0
-1.8901	12.637	3.9791	-11.231	0	0	0	0
-2.0138	12.671	3.924	-11.276	0	0	0	0
-2.1317	12.73	3.8506	-11.335	0	0	0	0
-2.2482	12.8	3.7639	-11.401	0	0	0	0
-2.3679	12.869	3.6707	-11.47	0	0	0	0
-2.492	12.926	3.5763	-11.538	0	0	0	0
-2.6161	12.966	3.4837	-11.601	0	0	0	0
-2.7322	12.986	3.3953	-11.656	0	0	0	0
-2.8338	12.985	3.3132	-11.7	0	0	0	0
-2.9193	12.967	3.2382	-11.735	0	0	0	0
-2.9917	12.943	3.1688	-11.767	0	0	0	0
-3.0553	12.926	3.1021	-11.802	-3.0266	12.726	0	0
-3.1144	12.92	3.0346	-11.843	0	0	0	0
-3.1725	12.923	2.9642	-11.892	0	0	0	0
-3.2314	12.933	2.89	-11.949	0	0	-3.2311	12.756
-3.2915	12.946	2.8123	-12.011	0	0	0	0
-3.3524	12.959	2.732	-12.079	0	0	0	0
-3.4133	12.97	2.6505	-12.152	0	0	0	0
-3.4739	12.981	2.5699	-12.231	0	0	0	0
-3.5332	12.997	2.4924	-12.313	0	0	0	0
-3.589	13.018	2.4195	-12.395	0	0	0	0
-3.6385	13.039	2.352	-12.469	0	0	0	0
-3.6785	13.054	2.2893	-12.527	0	0	0	0
-3.7067	13.064	2.2291	-12.562	0	0	0	0
-3.7224	13.069	2.169	-12.571	0	0	0	0
-3.727	13.072	2.1072	-12.559	0	0	0	0
-3.7233	13.075	2.0441	-12.533	0	0	0	0
-3.7142	13.078	1.9822	-12.504	0	0	0	0
-3.7017	13.083	1.9247	-12.477	0	0	0	0
-3.6863	13.089	1.8751	-12.456	0	0	0	0
-3.6668	13.095	1.8355	-12.443	0	0	0	0
-3.6408	13.095	1.8066	-12.442	0	0	0	0
-3.6058	13.085	1.7885	-12.454	0	0	0	0
-3.5606	13.061	1.7804	-12.48	0	0	0	0
-3.5058	13.028	1.7819	-12.52	0	0	0	0
-3.4434	12.993	1.7917	-12.572	0	0	0	0
-3.3759	12.966	1.8082	-12.635	0	0	0	0
-3.306	12.954	1.8292	-12.708	0	0	0	0
-3.2358	12.955	1.853	-12.785	0	0	0	0
-3.1684	12.962	1.8787	-12.862	0	0	0	0
-3.1073	12.963	1.9062	-12.936	0	0	0	0
-3.0551	12.953	1.9345	-13.007	0	0	0	0
-3.0123	12.928	1.9623	-13.073	0	0	0	0
-2.9766	12.89	1.9883	-13.137	0	0	0	0
-2.9447	12.845	2.0126	-13.203	0	0	0	0
-2.9133	12.801	2.0357	-13.271	0	0	0	0
