## Supplementary material for "How to control unpredictable others in court-net sports": International match data: n2_7_7.txt

-1.2309	12.578	2.521	-11.475	0	0	-1.2239	12.541
-1.2283	12.595	2.5002	-11.424	0	0	0	0
-1.228	12.621	2.4742	-11.377	0	0	0	0
-1.2292	12.658	2.4459	-11.343	0	0	0	0
-1.2313	12.701	2.4174	-11.327	0	0	0	0
-1.2337	12.739	2.3903	-11.33	0	0	0	0
-1.2355	12.756	2.3663	-11.35	0	0	0	0
-1.236	12.732	2.3475	-11.381	0	0	0	0
-1.2349	12.664	2.3358	-11.418	0	0	0	0
-1.2328	12.563	2.3311	-11.454	0	0	0	0
-1.2299	12.444	2.3302	-11.486	0	0	0	0
-1.2262	12.322	2.329	-11.51	0	0	0	0
-1.2209	12.206	2.3248	-11.525	0	0	0	0
-1.2122	12.1	2.3176	-11.529	0	0	0	0
-1.1977	12.004	2.3087	-11.518	0	0	0	0
-1.175	11.914	2.2989	-11.494	0	0	0	0
-1.1423	11.833	2.2878	-11.456	0	0	0	0
-1.1004	11.765	2.2742	-11.407	0	0	0	0
-1.0526	11.722	2.2569	-11.352	0	0	0	0
-1.0038	11.709	2.2358	-11.293	0	0	0	0
-0.95842	11.728	2.2122	-11.232	0	0	0	0
-0.91984	11.773	2.1876	-11.169	2.1741	-11.138	0	0
-0.88906	11.836	2.1627	-11.106	0	0	0	0
-0.86521	11.911	2.1376	-11.046	0	0	0	0
-0.84623	11.991	2.1128	-10.991	0	0	0	0
-0.82911	12.076	2.0897	-10.943	0	0	0	0
-0.81035	12.166	2.0701	-10.904	0	0	0	0
-0.7872	12.256	2.0552	-10.874	0	0	0	0
-0.75882	12.338	2.0447	-10.851	0	0	0	0
-0.72665	12.401	2.0378	-10.835	0	0	0	0
-0.69381	12.445	2.0336	-10.825	0	0	0	0
-0.66398	12.479	2.0312	-10.818	0	0	0	0
-0.63994	12.511	2.03	-10.812	0	0	0	0
-0.62248	12.548	2.0293	-10.803	0	0	0	0
-0.61069	12.596	2.0293	-10.788	0	0	0	0
-0.60315	12.658	2.0301	-10.762	0	0	2.0264	-10.749
-0.5987	12.733	2.0327	-10.725	0	0	0	0
-0.59662	12.812	2.0381	-10.679	0	0	0	0
-0.59627	12.887	2.0475	-10.633	0	0	0	0
-0.59687	12.951	2.0622	-10.596	0	0	0	0
-0.59772	13	2.0828	-10.578	0	0	0	0
-0.5983	13.04	2.1089	-10.582	0	0	0	0
-0.59825	13.076	2.1384	-10.604	0	0	0	0
-0.59737	13.115	2.1674	-10.638	0	0	0	0
-0.59561	13.159	2.1913	-10.673	0	0	0	0
-0.59318	13.204	2.2049	-10.704	0	0	0	0
-0.59086	13.245	2.204	-10.728	0	0	0	0
-0.59037	13.275	2.1864	-10.749	0	0	0	0
-0.5946	13.29	2.1514	-10.77	0	0	0	0
-0.60767	13.291	2.0996	-10.794	0	0	0	0
-0.63434	13.278	2.0317	-10.821	0	0	0	0
-0.67884	13.25	1.9489	-10.851	0	0	0	0
-0.74331	13.211	1.8537	-10.879	0	0	0	0
-0.82719	13.167	1.7503	-10.903	0	0	0	0
-0.92823	13.131	1.6439	-10.926	0	0	0	0
-1.0437	13.114	1.5392	-10.952	0	0	0	0
-1.1714	13.12	1.4391	-10.987	0	0	0	0
-1.3096	13.147	1.3436	-11.035	0	0	0	0
-1.4561	13.188	1.251	-11.096	0	0	0	0
-1.6076	13.238	1.1606	-11.167	0	0	0	0
-1.7604	13.299	1.0744	-11.244	0	0	0	0
-1.9103	13.376	0.9965	-11.32	0	0	0	0
-2.0536	13.47	0.93019	-11.391	0	0	0	0
-2.188	13.57	0.87666	-11.451	-2.2402	13.657	0	0
-2.3132	13.667	0.83494	-11.5	0	0	0	0
-2.4294	13.751	0.80304	-11.535	0	0	0	0
-2.536	13.816	0.77834	-11.559	0	0	0	0
-2.63	13.858	0.75764	-11.577	0	0	0	0
-2.7083	13.874	0.73798	-11.596	0	0	0	0
-2.7696	13.865	0.71775	-11.62	0	0	0	0
-2.8156	13.841	0.69693	-11.654	0	0	0	0
-2.8509	13.807	0.6766	-11.703	0	0	-2.8305	13.715
-2.881	13.767	0.65853	-11.769	0	0	0	0
-2.9108	13.721	0.64489	-11.851	0	0	0	0
-2.9419	13.672	0.63746	-11.944	0	0	0	0
-2.9732	13.624	0.63676	-12.043	0	0	0	0
-3.0027	13.581	0.64134	-12.144	0	0	0	0
-3.0283	13.55	0.64837	-12.24	0	0	0	0
-3.049	13.529	0.65508	-12.322	0	0	0	0
-3.0652	13.518	0.65963	-12.383	0	0	0	0
-3.0777	13.512	0.66008	-12.419	0	0	0	0
-3.0881	13.511	0.65277	-12.435	0	0	0	0
-3.0979	13.514	0.63233	-12.438	0	0	0	0
-3.1092	13.52	0.59372	-12.437	0	0	0	0
-3.1231	13.531	0.53459	-12.438	0	0	0	0
-3.1394	13.549	0.45663	-12.447	0	0	0	0
-3.1555	13.576	0.36548	-12.467	0	0	0	0
-3.1662	13.611	0.269	-12.5	0	0	0	0
-3.164	13.651	0.17501	-12.544	0	0	0	0
-3.1421	13.687	0.089409	-12.594	0	0	0	0
-3.0964	13.711	0.014924	-12.645	0	0	0	0
-3.0281	13.718	-0.04909	-12.693	0	0	0	0
-2.9424	13.717	-0.10575	-12.736	0	0	0	0
-2.8454	13.716	-0.15997	-12.779	0	0	0	0
-2.743	13.72	-0.21791	-12.824	0	0	0	0
-2.6397	13.727	-0.28535	-12.871	0	0	0	0
-2.5376	13.737	-0.36551	-12.919	0	0	0	0
-2.4368	13.745	-0.45805	-12.961	0	0	0	0
-2.3357	13.75	-0.55941	-12.993	0	0	0	0
-2.2317	13.75	-0.66442	-13.011	0	0	0	0
-2.1242	13.738	-0.76854	-13.01	0	0	0	0
-2.0146	13.709	-0.86909	-12.989	0	0	0	0
-1.905	13.661	-0.96476	-12.952	-0.96489	-12.991	0	0
-1.7971	13.599	-1.0546	-12.906	0	0	0	0
-1.6917	13.533	-1.1373	-12.863	0	0	0	0
-1.5896	13.474	-1.211	-12.831	0	0	0	0
-1.4915	13.431	-1.2732	-12.813	0	0	0	0
-1.399	13.403	-1.3214	-12.805	0	0	0	0
-1.3132	13.388	-1.3546	-12.8	0	0	0	0
-1.2352	13.379	-1.3747	-12.794	0	0	0	0
-1.1656	13.374	-1.3855	-12.784	0	0	0	0
-1.1046	13.375	-1.3914	-12.77	0	0	0	0
-1.0519	13.389	-1.3955	-12.754	0	0	0	0
-1.0066	13.418	-1.3995	-12.74	0	0	0	0
-0.96683	13.462	-1.4031	-12.729	0	0	0	0
-0.92954	13.514	-1.4059	-12.723	0	0	-1.4026	-12.666
-0.89209	13.562	-1.4073	-12.723	0	0	0	0
-0.85336	13.594	-1.4068	-12.729	0	0	0	0
-0.8137	13.601	-1.4042	-12.743	0	0	0	0
-0.77431	13.579	-1.3992	-12.764	0	0	0	0
-0.73742	13.533	-1.3919	-12.788	0	0	0	0
-0.70609	13.471	-1.3835	-12.808	0	0	0	0
-0.68296	13.407	-1.3756	-12.816	0	0	0	0
-0.66845	13.354	-1.3701	-12.809	0	0	0	0
-0.66014	13.324	-1.3688	-12.786	0	0	0	0
-0.65334	13.325	-1.3721	-12.754	0	0	0	0
-0.64188	13.361	-1.3794	-12.719	0	0	0	0
-0.61889	13.432	-1.3895	-12.685	0	0	0	0
-0.57796	13.533	-1.4013	-12.653	0	0	0	0
-0.5148	13.65	-1.4125	-12.624	0	0	0	0
-0.42868	13.767	-1.4197	-12.597	0	0	0	0
-0.32219	13.873	-1.4191	-12.572	0	0	0	0
-0.19923	13.961	-1.409	-12.553	0	0	0	0
-0.063145	14.029	-1.3902	-12.538	0	0	0	0
0.082775	14.081	-1.3656	-12.528	0	0	0	0
0.23449	14.118	-1.3386	-12.521	0	0	0	0
0.38787	14.135	-1.3128	-12.515	0	0	0	0
0.53986	14.125	-1.2906	-12.508	0	0	0	0
0.68917	14.086	-1.2734	-12.499	0	0	0	0
0.83579	14.024	-1.2613	-12.484	0	0	0	0
0.9798	13.947	-1.2546	-12.466	0.96503	13.875	0	0
1.1204	13.861	-1.2537	-12.448	0	0	0	0
1.2559	13.774	-1.2585	-12.431	0	0	0	0
1.3835	13.694	-1.2688	-12.417	0	0	0	0
1.5015	13.632	-1.2834	-12.407	0	0	0	0
1.6101	13.588	-1.3005	-12.396	0	0	0	0
1.7112	13.559	-1.3177	-12.38	0	0	0	0
1.8069	13.543	-1.3336	-12.354	0	0	0	0
1.8974	13.538	-1.3484	-12.316	0	0	0	0
1.9812	13.542	-1.3633	-12.267	0	0	0	0
2.0564	13.547	-1.3806	-12.21	0	0	0	0
2.1218	13.545	-1.4023	-12.15	0	0	0	0
2.1778	13.535	-1.43	-12.091	0	0	0	0
2.2268	13.523	-1.4633	-12.038	0	0	2.2334	13.226
2.2726	13.516	-1.5005	-11.998	0	0	0	0
2.3197	13.519	-1.539	-11.973	0	0	0	0
2.3709	13.533	-1.5765	-11.965	0	0	0	0
2.4272	13.56	-1.612	-11.972	0	0	0	0
2.4876	13.602	-1.645	-11.993	0	0	0	0
2.5512	13.659	-1.6741	-12.023	0	0	0	0
2.6175	13.725	-1.6983	-12.057	0	0	0	0
2.6854	13.79	-1.718	-12.087	0	0	0	0
2.7527	13.845	-1.7353	-12.109	0	0	0	0
2.8166	13.884	-1.7541	-12.119	0	0	0	0
2.8753	13.912	-1.7795	-12.117	0	0	0	0
2.9285	13.935	-1.816	-12.104	0	0	0	0
2.9772	13.958	-1.8664	-12.082	0	0	0	0
3.0225	13.979	-1.9307	-12.057	0	0	0	0
3.065	13.995	-2.0049	-12.036	0	0	0	0
3.1048	14.004	-2.0831	-12.025	0	0	0	0
3.1418	14.008	-2.1594	-12.029	0	0	0	0
3.1759	14.009	-2.229	-12.049	0	0	0	0
3.2069	14.007	-2.2891	-12.082	0	0	0	0
3.2341	14.005	-2.3385	-12.129	0	0	0	0
3.2554	14.004	-2.3785	-12.188	0	0	0	0
3.2679	14.005	-2.4116	-12.257	0	0	0	0
3.2677	14.008	-2.4413	-12.332	0	0	0	0
3.2509	14.014	-2.4716	-12.406	-2.4738	-12.409	0	0
3.2157	14.02	-2.507	-12.472	0	0	0	0
3.1623	14.025	-2.5521	-12.527	0	0	0	0
3.0931	14.023	-2.6092	-12.568	0	0	0	0
3.0121	14.01	-2.6777	-12.601	0	0	0	0
2.9237	13.978	-2.7534	-12.633	0	0	0	0
2.8323	13.924	-2.8315	-12.67	0	0	0	0
2.7415	13.849	-2.9067	-12.715	0	0	0	0
2.6544	13.759	-2.9752	-12.768	0	0	0	0
2.5738	13.667	-3.0347	-12.823	0	0	0	0
2.5026	13.583	-3.0846	-12.876	0	0	0	0
2.4419	13.51	-3.125	-12.923	0	0	0	0
2.3907	13.446	-3.156	-12.963	0	0	0	0
2.3464	13.384	-3.1777	-12.998	0	0	0	0
2.3059	13.325	-3.1909	-13.031	0	0	0	0
2.2664	13.271	-3.1976	-13.064	0	0	0	0
2.2254	13.224	-3.2014	-13.096	0	0	-3.1712	-13.099
2.1806	13.18	-3.2074	-13.121	0	0	0	0
2.1299	13.134	-3.2209	-13.139	0	0	0	0
2.073	13.088	-3.2452	-13.146	0	0	0	0
2.0108	13.051	-3.2817	-13.145	0	0	0	0
1.9454	13.032	-3.3294	-13.136	0	0	0	0
1.879	13.04	-3.3854	-13.124	0	0	0	0
1.8143	13.08	-3.445	-13.112	0	0	0	0
1.7535	13.143	-3.5032	-13.106	0	0	0	0
1.6995	13.212	-3.5551	-13.113	0	0	0	0
1.6558	13.274	-3.597	-13.14	0	0	0	0
1.6245	13.32	-3.628	-13.189	0	0	0	0
1.6061	13.349	-3.6497	-13.259	0	0	0	0
1.6003	13.365	-3.665	-13.341	0	0	0	0
1.6081	13.368	-3.6755	-13.425	0	0	0	0
1.6306	13.361	-3.681	-13.498	0	0	0	0
1.6686	13.342	-3.679	-13.55	0	0	0	0
1.7208	13.312	-3.6665	-13.576	0	0	0	0
1.7835	13.27	-3.6412	-13.578	0	0	0	0
1.8515	13.22	-3.602	-13.563	0	0	0	0
1.9191	13.166	-3.5489	-13.54	0	0	0	0
1.982	13.118	-3.4832	-13.517	0	0	0	0
2.0388	13.081	-3.4069	-13.499	2.0574	12.988	0	0
2.0911	13.055	-3.3231	-13.485	0	0	0	0
2.1425	13.037	-3.2344	-13.477	0	0	0	0
2.1962	13.022	-3.143	-13.476	0	0	0	0
2.2526	13.005	-3.0514	-13.48	0	0	0	0
2.3086	12.982	-2.9625	-13.486	0	0	0	0
2.3597	12.951	-2.8798	-13.49	0	0	0	0
2.4037	12.912	-2.8052	-13.488	0	0	0	0
2.441	12.869	-2.7389	-13.481	0	0	0	0
2.4731	12.829	-2.6808	-13.467	0	0	0	0
2.5008	12.793	-2.631	-13.447	0	0	0	0
2.5236	12.757	-2.5892	-13.421	0	0	0	0
2.5405	12.715	-2.5537	-13.389	0	0	0	0
2.5516	12.657	-2.5204	-13.352	0	0	0	0
2.5584	12.582	-2.4841	-13.309	0	0	0	0
2.5642	12.503	-2.4401	-13.26	0	0	0	0
2.5729	12.433	-2.3865	-13.211	0	0	2.5403	12.165
2.5877	12.382	-2.3239	-13.169	0	0	0	0
2.6106	12.348	-2.2541	-13.139	0	0	0	0
2.6419	12.329	-2.1788	-13.126	0	0	0	0
2.6812	12.325	-2.0988	-13.13	0	0	0	0
2.7278	12.333	-2.0154	-13.148	0	0	0	0
2.7814	12.341	-1.9317	-13.176	0	0	0	0
2.841	12.335	-1.8522	-13.207	0	0	0	0
2.9045	12.303	-1.7818	-13.232	0	0	0	0
2.9687	12.242	-1.724	-13.248	0	0	0	0
3.0294	12.161	-1.6807	-13.254	0	0	0	0
3.0836	12.075	-1.6528	-13.255	0	0	0	0
3.1304	12.003	-1.6406	-13.252	0	0	0	0
3.1719	11.956	-1.6441	-13.248	0	0	0	0
3.2112	11.94	-1.6637	-13.239	0	0	0	0
3.2511	11.954	-1.699	-13.224	0	0	0	0
3.2931	11.997	-1.7489	-13.199	0	0	0	0
3.3363	12.059	-1.8105	-13.165	0	0	0	0
3.3783	12.133	-1.8796	-13.126	0	0	0	0
3.4162	12.209	-1.951	-13.087	0	0	0	0
3.4474	12.278	-2.0205	-13.053	0	0	0	0
3.4693	12.333	-2.0854	-13.026	0	0	0	0
3.4797	12.37	-2.1442	-13.008	0	0	0	0
3.4765	12.389	-2.1965	-12.997	0	0	0	0
3.4577	12.391	-2.2422	-12.99	0	0	0	0
3.4212	12.38	-2.2815	-12.982	0	0	0	0
3.3664	12.358	-2.3169	-12.967	0	0	0	0
3.2947	12.328	-2.353	-12.941	-2.3269	-12.928	0	0
3.2094	12.299	-2.3949	-12.896	0	0	0	0
3.1149	12.276	-2.4467	-12.832	0	0	0	0
3.0151	12.262	-2.5101	-12.746	0	0	0	0
2.9129	12.256	-2.5844	-12.641	0	0	0	0
2.8103	12.259	-2.6663	-12.52	0	0	0	0
2.7091	12.272	-2.7498	-12.393	0	0	0	0
2.6106	12.29	-2.8277	-12.271	0	0	0	0
2.5154	12.304	-2.8946	-12.162	0	0	0	0
2.424	12.307	-2.9485	-12.067	0	0	0	0
2.3375	12.298	-2.9901	-11.986	0	0	0	0
2.2576	12.282	-3.0212	-11.921	0	0	0	0
2.1862	12.268	-3.0441	-11.873	0	0	0	0
2.1255	12.261	-3.0609	-11.843	0	0	0	0
2.0763	12.268	-3.0736	-11.828	0	0	0	0
2.0367	12.292	-3.0839	-11.824	0	0	0	0
2.0026	12.338	-3.0929	-11.822	0	0	0	0
1.9696	12.407	-3.1014	-11.814	0	0	-3.0829	-11.932
1.934	12.495	-3.1103	-11.791	0	0	0	0
1.8935	12.593	-3.1203	-11.752	0	0	0	0
1.8465	12.69	-3.1326	-11.702	0	0	0	0
1.7925	12.768	-3.1484	-11.649	0	0	0	0
1.7315	12.807	-3.1688	-11.601	0	0	0	0
1.6648	12.793	-3.1945	-11.563	0	0	0	0
1.5952	12.722	-3.2255	-11.536	0	0	0	0
1.5256	12.611	-3.261	-11.517	0	0	0	0
1.459	12.479	-3.3001	-11.501	0	0	0	0
1.3998	12.35	-3.3414	-11.484	0	0	0	0
1.3524	12.239	-3.3832	-11.462	0	0	0	0
1.3192	12.153	-3.4228	-11.432	0	0	0	0
1.2998	12.093	-3.4568	-11.397	0	0	0	0
1.2919	12.056	-3.4819	-11.363	0	0	0	0
1.2922	12.035	-3.4961	-11.336	0	0	0	0
1.2969	12.027	-3.4989	-11.321	0	0	0	0
1.3034	12.031	-3.4905	-11.319	0	0	0	0
1.3108	12.05	-3.4715	-11.331	0	0	0	0
1.3195	12.091	-3.4433	-11.354	0	0	0	0
1.3294	12.163	-3.4064	-11.386	0	0	0	0
1.3402	12.272	-3.3601	-11.424	0	0	0	0
1.3515	12.418	-3.3027	-11.465	0	0	0	0
1.3627	12.585	-3.2346	-11.506	0	0	0	0
1.3735	12.753	-3.1589	-11.542	0	0	0	0
1.3835	12.9	-3.0805	-11.575	0	0	0	0
1.3929	13.011	-3.0042	-11.608	0	0	0	0
1.4019	13.082	-2.9336	-11.644	0	0	0	0
1.4106	13.118	-2.8702	-11.688	0	0	0	0
1.4197	13.13	-2.813	-11.74	1.4135	13.058	0	0
1.4298	13.131	-2.7602	-11.799	0	0	0	0
1.4414	13.132	-2.7095	-11.859	0	0	0	0
1.454	13.142	-2.6584	-11.915	0	0	0	0
1.4654	13.167	-2.6039	-11.96	0	0	0	0
1.4731	13.208	-2.5429	-11.993	0	0	1.5155	13.049
1.4762	13.263	-2.4742	-12.013	0	0	0	0
1.4763	13.326	-2.3997	-12.024	0	0	0	0
1.4757	13.39	-2.3238	-12.029	0	0	0	0
1.4761	13.454	-2.2509	-12.032	0	0	0	0
1.4778	13.51	-2.1839	-12.04	0	0	0	0
1.48	13.556	-2.1238	-12.057	0	0	0	0
1.4823	13.587	-2.0707	-12.083	0	0	0	0
1.4846	13.607	-2.025	-12.115	0	0	0	0
1.4877	13.622	-1.9866	-12.146	0	0	0	0
1.4929	13.638	-1.9536	-12.169	0	0	0	0
1.5014	13.665	-1.9217	-12.184	0	0	0	0
1.5144	13.708	-1.8856	-12.189	0	0	0	0
1.532	13.771	-1.8404	-12.187	0	0	0	0
1.5523	13.849	-1.7833	-12.177	0	0	0	0
1.5716	13.934	-1.714	-12.159	0	0	0	0
1.5853	14.014	-1.6346	-12.13	0	0	0	0
1.5899	14.08	-1.5496	-12.091	0	0	0	0
1.5849	14.128	-1.4652	-12.04	0	0	0	0
1.5721	14.158	-1.3865	-11.982	0	0	0	0
1.5535	14.174	-1.3152	-11.922	0	0	0	0
1.5305	14.18	-1.2507	-11.865	0	0	0	0
1.5037	14.18	-1.1928	-11.816	0	0	0	0
1.4731	14.178	-1.1417	-11.777	0	0	0	0
1.4382	14.174	-1.0964	-11.748	0	0	0	0
1.3978	14.171	-1.0539	-11.73	0	0	0	0
1.3508	14.17	-1.0101	-11.718	0	0	0	0
1.2961	14.171	-0.96087	-11.71	0	0	0	0
1.2321	14.179	-0.90206	-11.702	0	0	0	0
1.157	14.195	-0.83131	-11.692	0	0	0	0
1.0702	14.223	-0.74912	-11.681	0	0	0	0
0.97302	14.269	-0.65842	-11.67	0	0	0	0
0.86954	14.332	-0.56297	-11.66	0	0	0	0
0.76546	14.409	-0.46661	-11.649	0	0	0	0
0.66623	14.49	-0.37299	-11.634	0	0	0	0
0.57477	14.558	-0.28495	-11.61	0	0	0	0
0.49152	14.601	-0.20371	-11.577	0	0	0	0
0.41706	14.616	-0.12947	-11.54	0	0	0	0
0.35344	14.612	-0.062492	-11.504	0	0	0	0
0.30236	14.598	-0.00402	-11.474	0	0	0	0
0.26359	14.581	0.043806	-11.449	0.059825	-11.399	0	0
0.23516	14.566	0.079179	-11.429	0	0	0	0
0.21412	14.554	0.10157	-11.41	0	0	0	0
0.19743	14.549	0.11176	-11.391	0	0	0	0
0.18327	14.552	0.11174	-11.372	0	0	0	0
0.17138	14.566	0.10452	-11.35	0	0	0	0
0.16172	14.597	0.093359	-11.328	0	0	0	0
0.15285	14.648	0.080498	-11.306	0	0	0	0
0.14186	14.721	0.067043	-11.29	0	0	0	0
0.12587	14.81	0.054109	-11.283	0	0	0	0
0.10344	14.908	0.043741	-11.282	0	0	0	0
0.074852	15	0.038291	-11.283	0	0	0	0
0.041284	15.077	0.039011	-11.282	0	0	0	0
0.003886	15.131	0.045715	-11.279	0	0	0	0
-0.036336	15.161	0.05782	-11.273	0	0	0	0
-0.07844	15.168	0.074998	-11.266	0	0	0	0
-0.12123	15.153	0.096622	-11.258	0	0	0.069703	-11.191
-0.16226	15.114	0.1211	-11.248	0	0	0	0
-0.1979	15.055	0.14624	-11.235	0	0	0	0
-0.22514	14.978	0.17022	-11.219	0	0	0	0
-0.24278	14.892	0.19211	-11.199	0	0	0	0
-0.25131	14.804	0.21111	-11.178	0	0	0	0
-0.2525	14.721	0.22572	-11.159	0	0	0	0
-0.24926	14.651	0.23401	-11.142	0	0	0	0
-0.2454	14.597	0.23517	-11.128	0	0	0	0
-0.24563	14.562	0.23025	-11.116	0	0	0	0
-0.25561	14.549	0.22148	-11.103	0	0	0	0
-0.28171	14.561	0.21096	-11.089	0	0	0	0
-0.32988	14.593	0.20012	-11.072	0	0	0	0
-0.40404	14.629	0.18984	-11.055	0	0	0	0
-0.50394	14.644	0.18029	-11.041	0	0	0	0
-0.62425	14.617	0.17086	-11.033	0	0	0	0
-0.75634	14.544	0.1604	-11.037	0	0	0	0
-0.89193	14.441	0.14792	-11.055	0	0	0	0
-1.0259	14.335	0.13328	-11.087	0	0	0	0
-1.1575	14.251	0.11761	-11.13	0	0	0	0
-1.29	14.201	0.10291	-11.178	0	0	0	0
-1.4279	14.186	0.090972	-11.228	0	0	0	0
-1.5738	14.205	0.082612	-11.277	0	0	0	0
-1.7273	14.252	0.077646	-11.325	0	0	0	0
-1.8846	14.322	0.075204	-11.375	0	0	0	0
-2.0397	14.402	0.074102	-11.431	0	0	0	0
-2.1875	14.48	0.073146	-11.492	-2.2554	14.456	0	0
-2.3248	14.546	0.071417	-11.558	0	0	0	0
-2.4513	14.591	0.06856	-11.626	0	0	0	0
-2.5678	14.615	0.065093	-11.692	0	0	0	0
-2.6747	14.621	0.062678	-11.751	0	0	0	0
-2.7712	14.615	0.064055	-11.8	0	0	0	0
-2.8558	14.598	0.072181	-11.836	0	0	0	0
-2.9278	14.572	0.088957	-11.863	0	0	0	0
-2.9881	14.535	0.11454	-11.887	0	0	0	0
-3.0378	14.49	0.1474	-11.914	0	0	-3.0677	14.545
-3.0778	14.442	0.18452	-11.946	0	0	0	0
-3.1096	14.397	0.2222	-11.986	0	0	0	0
-3.1366	14.363	0.25718	-12.034	0	0	0	0
-3.1629	14.34	0.28758	-12.09	0	0	0	0
-3.1912	14.329	0.31324	-12.152	0	0	0	0
-3.2216	14.328	0.33569	-12.216	0	0	0	0
-3.2522	14.336	0.35712	-12.276	0	0	0	0
-3.2814	14.354	0.37843	-12.328	0	0	0	0
-3.3098	14.382	0.39794	-12.365	0	0	0	0
-3.3388	14.422	0.41197	-12.385	0	0	0	0
-3.3687	14.471	0.41628	-12.391	0	0	0	0
-3.3974	14.524	0.40739	-12.39	0	0	0	0
-3.4209	14.571	0.38303	-12.389	0	0	0	0
-3.4366	14.607	0.34221	-12.397	0	0	0	0
-3.4439	14.63	0.28494	-12.419	0	0	0	0
-3.4439	14.641	0.21263	-12.462	0	0	0	0
-3.4369	14.645	0.12917	-12.529	0	0	0	0
-3.4216	14.644	0.041395	-12.617	0	0	0	0
-3.3957	14.641	-0.042271	-12.72	0	0	0	0
-3.357	14.639	-0.11396	-12.826	0	0	0	0
-3.3039	14.64	-0.16864	-12.929	0	0	0	0
-3.2361	14.646	-0.20568	-13.026	0	0	0	0
-3.1541	14.658	-0.22872	-13.11	0	0	0	0
-3.0606	14.673	-0.24427	-13.174	-0.22168	-13.159	0	0
-2.9597	14.69	-0.25951	-13.213	0	0	0	0
-2.8552	14.704	-0.28028	-13.227	0	0	0	0
-2.7498	14.711	-0.31006	-13.217	0	0	0	0
-2.6441	14.708	-0.34952	-13.192	0	0	0	0
-2.5379	14.687	-0.39627	-13.162	0	0	0	0
-2.432	14.642	-0.44569	-13.134	0	0	0	0
-2.3291	14.575	-0.4932	-13.111	0	0	0	0
-2.2321	14.493	-0.53592	-13.095	0	0	0	0
-2.1419	14.407	-0.57269	-13.082	0	0	0	0
-2.0572	14.331	-0.60352	-13.07	0	0	0	0
-1.9738	14.273	-0.62919	-13.057	0	0	0	0
-1.8874	14.233	-0.65086	-13.042	0	0	0	0
-1.7953	14.209	-0.66937	-13.024	0	0	0	0
-1.6962	14.194	-0.68509	-13.007	0	0	0	0
-1.5899	14.183	-0.6985	-12.993	0	0	0	0
-1.4784	14.173	-0.7105	-12.985	0	0	0	0
-1.3648	14.158	-0.72204	-12.982	0	0	-0.74206	-12.89
-1.2523	14.136	-0.73411	-12.981	0	0	0	0
-1.1438	14.103	-0.74819	-12.978	0	0	0	0
-1.0425	14.06	-0.76609	-12.971	0	0	0	0
-0.95157	14.009	-0.78916	-12.957	0	0	0	0
-0.87303	13.96	-0.81783	-12.941	0	0	0	0
-0.80718	13.924	-0.8517	-12.93	0	0	0	0
-0.75205	13.908	-0.88946	-12.928	0	0	0	0
-0.70486	13.917	-0.92867	-12.939	0	0	0	0
-0.66404	13.947	-0.966	-12.961	0	0	0	0
-0.62909	13.989	-0.99792	-12.991	0	0	0	0
-0.59853	14.029	-1.0219	-13.022	0	0	0	0
-0.56812	14.059	-1.0373	-13.048	0	0	0	0
-0.53121	14.071	-1.0449	-13.068	0	0	0	0
-0.48091	14.062	-1.0466	-13.079	0	0	0	0
-0.41239	14.031	-1.0456	-13.082	0	0	0	0
-0.32364	13.98	-1.0445	-13.078	0	0	0	0
-0.21516	13.914	-1.045	-13.071	0	0	0	0
-0.090204	13.841	-1.0477	-13.065	0	0	0	0
0.046178	13.771	-1.0519	-13.065	0	0	0	0
0.18975	13.716	-1.057	-13.073	0	0	0	0
0.33876	13.686	-1.0629	-13.086	0	0	0	0
0.4933	13.682	-1.0714	-13.101	0	0	0	0
0.65278	13.692	-1.085	-13.112	0	0	0	0
0.81362	13.702	-1.1049	-13.114	0	0	0	0
0.9699	13.698	-1.1304	-13.104	0	0	0	0
1.1169	13.674	-1.1593	-13.08	0	0	0	0
1.2537	13.626	-1.1893	-13.045	1.1724	13.589	0	0
1.381	13.558	-1.2176	-13.006	0	0	0	0
1.4986	13.476	-1.2416	-12.968	0	0	0	0
1.6049	13.388	-1.2583	-12.934	0	0	0	0
1.6978	13.297	-1.2666	-12.907	0	0	0	0
1.7767	13.211	-1.2681	-12.885	0	0	0	0
1.8426	13.142	-1.2673	-12.866	0	0	0	0
1.8983	13.102	-1.2697	-12.847	0	0	0	0
1.9481	13.097	-1.2799	-12.83	0	0	0	0
1.9965	13.129	-1.3	-12.816	0	0	0	0
2.0467	13.193	-1.3303	-12.806	0	0	0	0
2.0999	13.281	-1.3694	-12.803	0	0	0	0
2.1557	13.377	-1.4141	-12.807	0	0	0	0
2.2139	13.462	-1.4611	-12.817	0	0	2.248	13.762
2.275	13.523	-1.5073	-12.831	0	0	0	0
2.3402	13.555	-1.551	-12.846	0	0	0	0
2.4111	13.561	-1.5912	-12.859	0	0	0	0
2.4881	13.545	-1.6276	-12.87	0	0	0	0
2.5699	13.512	-1.6603	-12.879	0	0	0	0
2.6537	13.465	-1.6893	-12.886	0	0	0	0
2.7354	13.407	-1.7147	-12.89	0	0	0	0
2.8112	13.347	-1.7375	-12.888	0	0	0	0
2.8788	13.295	-1.7592	-12.881	0	0	0	0
2.9381	13.254	-1.7828	-12.869	0	0	0	0
2.9907	13.229	-1.8138	-12.854	0	0	0	0
3.0392	13.215	-1.8592	-12.839	0	0	0	0
3.0864	13.21	-1.9246	-12.823	0	0	0	0
3.1343	13.21	-2.0108	-12.812	0	0	0	0
3.1843	13.211	-2.1144	-12.81	0	0	0	0
3.2362	13.208	-2.2289	-12.822	0	0	0	0
3.2876	13.194	-2.3474	-12.847	0	0	0	0
3.3348	13.168	-2.4629	-12.879	0	0	0	0
3.3746	13.134	-2.569	-12.91	0	0	0	0
3.405	13.108	-2.6611	-12.932	0	0	0	0
3.4253	13.106	-2.7368	-12.941	0	0	0	0
3.4343	13.134	-2.7967	-12.936	0	0	0	0
3.4296	13.186	-2.8444	-12.916	-2.8093	-12.942	0	0
3.4079	13.254	-2.8859	-12.88	0	0	0	0
3.3679	13.325	-2.9281	-12.829	0	0	0	0
3.3101	13.39	-2.976	-12.767	0	0	0	0
3.2366	13.441	-3.0322	-12.695	0	0	0	0
3.1496	13.475	-3.0964	-12.616	0	0	0	0
3.0524	13.49	-3.1653	-12.535	0	0	0	0
2.9488	13.485	-3.2358	-12.456	0	0	0	0
2.8437	13.459	-3.3052	-12.38	0	0	0	0
2.7428	13.41	-3.3721	-12.309	0	0	0	0
2.6502	13.341	-3.4348	-12.244	0	0	0	0
2.5686	13.262	-3.4916	-12.189	0	0	0	0
2.4994	13.191	-3.5395	-12.148	0	0	0	0
2.4429	13.142	-3.5764	-12.119	0	0	0	0
2.3969	13.124	-3.6014	-12.098	0	0	0	0
2.3571	13.134	-3.616	-12.077	0	0	0	0
2.3177	13.16	-3.6237	-12.057	0	0	0	0
2.2737	13.187	-3.6286	-12.036	0	0	-3.6013	-11.961
2.2225	13.203	-3.6342	-12.015	0	0	0	0
2.1644	13.202	-3.6433	-11.994	0	0	0	0
2.1018	13.185	-3.6567	-11.973	0	0	0	0
2.0393	13.16	-3.674	-11.953	0	0	0	0
1.9812	13.138	-3.6934	-11.934	0	0	0	0
1.9298	13.128	-3.7129	-11.916	0	0	0	0
1.8849	13.13	-3.7304	-11.902	0	0	0	0
1.8452	13.142	-3.745	-11.893	0	0	0	0
1.8097	13.153	-3.7563	-11.893	0	0	0	0
1.7772	13.156	-3.7639	-11.901	0	0	0	0
1.7468	13.147	-3.7665	-11.92	0	0	0	0
1.7187	13.131	-3.7626	-11.946	0	0	0	0
1.6948	13.111	-3.7524	-11.977	0	0	0	0
1.6785	13.089	-3.7388	-12.008	0	0	0	0
1.6739	13.062	-3.7267	-12.035	0	0	0	0
1.685	13.03	-3.7195	-12.056	0	0	0	0
1.7135	12.99	-3.717	-12.072	0	0	0	0
1.7575	12.946	-3.7158	-12.087	0	0	0	0
1.811	12.908	-3.7098	-12.104	0	0	0	0
1.8668	12.887	-3.6921	-12.127	0	0	0	0
1.9185	12.894	-3.6572	-12.156	0	0	0	0
1.9614	12.931	-3.6024	-12.19	0	0	0	0
1.9925	12.993	-3.5285	-12.223	2.0217	12.983	0	0
2.0117	13.07	-3.4382	-12.25	0	0	0	0
2.022	13.149	-3.3353	-12.27	0	0	0	0
2.0288	13.22	-3.224	-12.286	0	0	0	0
2.039	13.279	-3.1091	-12.303	0	0	0	0
2.0581	13.331	-2.9948	-12.323	0	0	0	0
2.0886	13.38	-2.8849	-12.344	0	0	0	0
2.1287	13.43	-2.7831	-12.366	0	0	0	0
2.1731	13.48	-2.6933	-12.39	0	0	0	0
2.2151	13.527	-2.6178	-12.415	0	0	0	0
2.2506	13.565	-2.5557	-12.441	0	0	0	0
2.2778	13.591	-2.5036	-12.468	0	0	0	0
2.2962	13.602	-2.4568	-12.494	0	0	0	0
2.3066	13.599	-2.4102	-12.522	0	0	0	0
2.311	13.585	-2.3604	-12.55	0	0	0	0
2.3127	13.565	-2.3067	-12.576	0	0	0	0
2.3158	13.544	-2.2493	-12.6	0	0	2.3068	13.487
2.3248	13.524	-2.1879	-12.624	0	0	0	0
2.3434	13.509	-2.1222	-12.651	0	0	0	0
2.3731	13.5	-2.0518	-12.685	0	0	0	0
2.413	13.5	-1.9775	-12.727	0	0	0	0
2.4606	13.504	-1.9008	-12.78	0	0	0	0
2.5126	13.505	-1.8252	-12.839	0	0	0	0
2.5663	13.498	-1.7538	-12.902	0	0	0	0
2.6201	13.479	-1.6896	-12.963	0	0	0	0
2.6734	13.447	-1.6345	-13.02	0	0	0	0
2.7255	13.403	-1.5901	-13.068	0	0	0	0
2.7746	13.355	-1.5574	-13.103	0	0	0	0
2.8173	13.31	-1.5369	-13.127	0	0	0	0
2.8499	13.275	-1.528	-13.142	0	0	0	0
2.8701	13.25	-1.5295	-13.152	0	0	0	0
2.8777	13.231	-1.5423	-13.16	0	0	0	0
2.8745	13.213	-1.5684	-13.163	0	0	0	0
2.8633	13.189	-1.6102	-13.16	0	0	0	0
2.846	13.155	-1.6678	-13.153	0	0	0	0
2.8227	13.109	-1.7394	-13.14	0	0	0	0
2.7928	13.058	-1.8218	-13.124	0	0	0	0
2.7553	13.012	-1.9109	-13.105	0	0	0	0
2.7095	12.987	-2.0026	-13.087	0	0	0	0
2.6535	12.987	-2.0934	-13.071	0	0	0	0
2.5848	13.009	-2.1809	-13.056	0	0	0	0
2.5017	13.049	-2.2653	-13.045	0	0	0	0
2.4048	13.109	-2.3484	-13.044	0	0	0	0
2.299	13.182	-2.4332	-13.054	0	0	0	0
2.1911	13.264	-2.5226	-13.073	-2.5285	-13.071	0	0
2.0866	13.345	-2.6191	-13.097	0	0	0	0
1.9882	13.42	-2.7243	-13.123	0	0	0	0
1.8975	13.487	-2.837	-13.152	0	0	0	0
1.816	13.543	-2.9535	-13.185	0	0	0	0
1.7447	13.586	-3.0687	-13.22	0	0	0	0
1.6836	13.615	-3.1779	-13.255	0	0	0	0
1.6323	13.63	-3.2777	-13.289	0	0	0	0
1.589	13.631	-3.3663	-13.319	0	0	0	0
1.5515	13.619	-3.4438	-13.345	0	0	0	0
1.5181	13.593	-3.5117	-13.364	0	0	0	0
1.4872	13.553	-3.5724	-13.375	0	0	0	0
1.4575	13.5	-3.6282	-13.379	0	0	0	0
1.4282	13.442	-3.6816	-13.378	0	0	0	0
1.3996	13.391	-3.7353	-13.373	0	0	-3.6724	-13.36
1.3728	13.355	-3.7916	-13.366	0	0	0	0
1.3485	13.338	-3.8512	-13.362	0	0	0	0
1.3267	13.337	-3.9136	-13.362	0	0	0	0
1.3055	13.345	-3.9783	-13.368	0	0	0	0
1.2825	13.356	-4.0446	-13.377	0	0	0	0
1.2561	13.368	-4.1121	-13.387	0	0	0	0
1.227	13.378	-4.1799	-13.394	0	0	0	0
1.1978	13.385	-4.2463	-13.398	0	0	0	0
1.172	13.391	-4.3086	-13.401	0	0	0	0
1.1523	13.394	-4.3641	-13.408	0	0	0	0
1.1409	13.396	-4.411	-13.422	0	0	0	0
1.1391	13.395	-4.4485	-13.447	0	0	0	0
1.1462	13.391	-4.4769	-13.482	0	0	0	0
1.1596	13.385	-4.4979	-13.521	0	0	0	0
1.176	13.377	-4.5146	-13.562	0	0	0	0
1.1937	13.367	-4.5298	-13.597	1.2087	13.342	0	0
1.2132	13.356	-4.5436	-13.626	0	0	0	0
1.2366	13.347	-4.5533	-13.648	0	0	0	0
1.2658	13.343	-4.5541	-13.666	0	0	0	0
1.3015	13.347	-4.5401	-13.684	0	0	0	0
1.343	13.353	-4.5061	-13.702	0	0	0	0
1.3877	13.356	-4.4492	-13.722	0	0	0	0
1.432	13.349	-4.3695	-13.744	0	0	0	0
1.472	13.327	-4.2703	-13.765	0	0	0	0
1.5055	13.287	-4.1579	-13.784	0	0	0	0
1.5322	13.23	-4.0411	-13.798	0	0	0	0
1.5534	13.161	-3.9287	-13.805	0	0	0	0
1.57	13.095	-3.8263	-13.804	0	0	0	0
1.5819	13.046	-3.7352	-13.798	0	0	0	0
1.5891	13.023	-3.6529	-13.79	0	0	0	0
1.5914	13.018	-3.5748	-13.784	0	0	0	0
1.5886	13.014	-3.4949	-13.78	0	0	0	0
1.5804	12.992	-3.4075	-13.78	0	0	0	0
1.5663	12.939	-3.3089	-13.78	0	0	0	0
1.5468	12.851	-3.1987	-13.777	0	0	0	0
1.5236	12.732	-3.0794	-13.766	0	0	1.474	12.532
1.4993	12.597	-2.9554	-13.747	0	0	0	0
1.4755	12.457	-2.8318	-13.724	0	0	0	0
1.4525	12.321	-2.7134	-13.698	0	0	0	0
1.4306	12.19	-2.6037	-13.671	0	0	0	0
1.4099	12.068	-2.505	-13.639	0	0	0	0
1.3895	11.96	-2.4196	-13.598	0	0	0	0
1.3667	11.873	-2.3486	-13.547	0	0	0	0
1.3376	11.808	-2.2911	-13.486	0	0	0	0
1.2988	11.765	-2.2435	-13.413	0	0	0	0
1.2493	11.744	-2.202	-13.327	0	0	0	0
1.1913	11.746	-2.1626	-13.227	0	0	0	0
1.1284	11.776	-2.122	-13.117	0	0	0	0
1.0646	11.831	-2.0787	-13.001	0	0	0	0
1.003	11.901	-2.0331	-12.885	0	0	0	0
0.9449	11.973	-1.9874	-12.774	0	0	0	0
0.89047	12.036	-1.9443	-12.674	0	0	0	0
0.83952	12.084	-1.9064	-12.59	0	0	0	0
0.79288	12.117	-1.8753	-12.521	0	0	0	0
0.75224	12.141	-1.851	-12.468	0	0	0	0
0.71924	12.161	-1.8308	-12.427	0	0	0	0
0.6947	12.183	-1.8088	-12.394	0	0	0	0
0.67802	12.211	-1.7781	-12.363	0	0	0	0
0.66715	12.246	-1.7331	-12.326	0	0	0	0
0.65917	12.283	-1.671	-12.278	0	0	0	0
0.65105	12.318	-1.5913	-12.218	0	0	0	0
0.64037	12.348	-1.4954	-12.148	0	0	0	0
0.6257	12.374	-1.3869	-12.073	0	0	0	0
0.60615	12.404	-1.2721	-11.996	0	0	0	0
0.5806	12.446	-1.1578	-11.916	0	0	0	0
0.54791	12.508	-1.0493	-11.837	0	0	0	0
0.50833	12.594	-0.94859	-11.763	0	0	0	0
0.46426	12.701	-0.85486	-11.699	0	0	0	0
0.41915	12.815	-0.7648	-11.649	0	0	0	0
0.37601	12.918	-0.67363	-11.614	0	0	0	0
0.33629	12.993	-0.5763	-11.591	0	0	0	0
0.29952	13.032	-0.46935	-11.576	0	0	0	0
0.26424	13.044	-0.35297	-11.566	0	0	0	0
0.2294	13.042	-0.23116	-11.557	0	0	0	0
0.19494	13.044	-0.10921	-11.545	0	0	0	0
0.16176	13.058	0.008967	-11.528	0	0	0	0
0.13169	13.086	0.12192	-11.506	0	0	0	0
0.10668	13.123	0.23009	-11.483	0.22125	-11.428	0	0
0.087283	13.159	0.33478	-11.463	0	0	0	0
0.072334	13.189	0.43706	-11.451	0	0	0	0
0.059892	13.21	0.53694	-11.448	0	0	0	0
0.048492	13.222	0.63289	-11.451	0	0	0	0
0.037836	13.229	0.72162	-11.455	0	0	0	0
0.028353	13.234	0.79907	-11.454	0	0	0	0
0.019997	13.242	0.86236	-11.446	0	0	0	0
0.011644	13.256	0.91147	-11.429	0	0	0	0
0.001455	13.28	0.94929	-11.405	0	0	0.90326	-11.338
-0.012395	13.315	0.97961	-11.376	0	0	0	0
-0.030843	13.358	1.0051	-11.341	0	0	0	0
-0.05335	13.401	1.0269	-11.304	0	0	0	0
-0.078591	13.434	1.0451	-11.267	0	0	0	0
-0.10594	13.448	1.0593	-11.232	0	0	0	0
-0.13561	13.439	1.0698	-11.201	0	0	0	0
-0.16741	13.41	1.078	-11.171	0	0	0	0
-0.19988	13.37	1.0855	-11.141	0	0	0	0
-0.23064	13.327	1.0934	-11.112	0	0	0	0
-0.25681	13.291	1.1021	-11.084	0	0	0	0
-0.27461	13.262	1.1119	-11.06	0	0	0	0
-0.27862	13.243	1.1225	-11.041	0	0	0	0
-0.26227	13.232	1.1327	-11.028	0	0	0	0
-0.22016	13.231	1.1393	-11.021	0	0	0	0
-0.15056	13.242	1.138	-11.02	0	0	0	0
-0.056595	13.271	1.1245	-11.025	0	0	0	0
0.054827	13.323	1.0957	-11.039	0	0	0	0
0.17534	13.399	1.051	-11.063	0	0	0	0
0.29596	13.496	0.99178	-11.101	0	0	0	0
0.40751	13.6	0.9201	-11.151	0	0	0	0
0.5031	13.692	0.8386	-11.208	0	0	0	0
0.58025	13.753	0.75106	-11.268	0	0	0	0
0.64051	13.777	0.662	-11.327	0	0	0	0
0.68736	13.771	0.5749	-11.39	0	0	0	0
0.72459	13.755	0.49126	-11.459	0.72798	13.682	0	0
0.75605	13.747	0.41176	-11.536	0	0	0	0
0.78588	13.765	0.33741	-11.62	0	0	0	0
0.81791	13.811	0.2696	-11.706	0	0	0	0
0.8544	13.873	0.20972	-11.79	0	0	0	0
0.89511	13.926	0.1583	-11.869	0	0	0	0
0.93761	13.956	0.11448	-11.94	0	0	0	0
0.97865	13.96	0.076275	-12.004	0	0	0	0
1.0154	13.944	0.041284	-12.059	0	0	0	0
1.046	13.912	0.007308	-12.107	0	0	0	0
1.07	13.872	-0.027187	-12.146	0	0	0	0
1.0887	13.83	-0.062661	-12.178	0	0	0	0
1.1039	13.799	-0.098151	-12.207	0	0	0	0
1.1175	13.791	-0.13157	-12.237	0	0	0	0
1.131	13.807	-0.16096	-12.271	0	0	0	0
1.1457	13.839	-0.18563	-12.312	0	0	1.182	13.918
1.1629	13.877	-0.20636	-12.358	0	0	0	0
1.1848	13.912	-0.22483	-12.409	0	0	0	0
1.2146	13.941	-0.24265	-12.467	0	0	0	0
1.2551	13.963	-0.26029	-12.533	0	0	0	0
1.3071	13.972	-0.2772	-12.604	0	0	0	0
1.3692	13.967	-0.2929	-12.673	0	0	0	0
1.4383	13.947	-0.30714	-12.732	0	0	0	0
1.5106	13.923	-0.31902	-12.775	0	0	0	0
1.582	13.901	-0.32695	-12.801	0	0	0	0
1.6476	13.885	-0.32919	-12.814	0	0	0	0
1.7018	13.874	-0.32365	-12.822	0	0	0	0
1.7413	13.867	-0.30753	-12.833	0	0	0	0
1.7662	13.864	-0.27816	-12.85	0	0	0	0
1.7793	13.863	-0.23368	-12.876	0	0	0	0
1.7842	13.864	-0.17278	-12.909	0	0	0	0
1.7845	13.865	-0.094976	-12.942	0	0	0	0
1.7826	13.867	-0.001493	-12.967	0	0	0	0
1.7805	13.869	0.10434	-12.979	0	0	0	0
1.7789	13.871	0.21759	-12.979	0	0	0	0
1.7782	13.872	0.33343	-12.975	0	0	0	0
1.778	13.874	0.44878	-12.975	0	0	0	0
1.7774	13.874	0.56245	-12.984	0	0	0	0
1.7751	13.872	0.67443	-13.004	0	0	0	0
1.7694	13.866	0.78554	-13.036	0	0	0	0
1.7584	13.854	0.89644	-13.079	0	0	0	0
1.7408	13.836	1.006	-13.132	0	0	0	0
1.7162	13.809	1.1105	-13.196	0	0	0	0
1.685	13.779	1.2038	-13.267	0	0	0	0
1.6476	13.752	1.2801	-13.343	0	0	0	0
1.6031	13.743	1.3352	-13.417	0	0	0	0
1.5502	13.77	1.3685	-13.484	0	0	0	0
1.4879	13.844	1.382	-13.538	0	0	0	0
1.417	13.967	1.379	-13.576	0	0	0	0
