## Supplementary material for "How to control unpredictable others in court-net sports": International match data: n2_7_8.txt

1.0397	12.65	-3.839	-11.335	0	0	1.0313	12.59
1.037	12.636	-3.8595	-11.316	0	0	0	0
1.03	12.61	-3.8822	-11.293	0	0	0	0
1.0182	12.564	-3.9082	-11.267	0	0	0	0
1.0018	12.489	-3.936	-11.24	0	0	0	0
0.98232	12.383	-3.9628	-11.217	0	0	0	0
0.96185	12.247	-3.9856	-11.199	0	0	0	0
0.94229	12.09	-4.0024	-11.188	0	0	0	0
0.92532	11.922	-4.0132	-11.182	0	0	0	0
0.91207	11.757	-4.0186	-11.183	0	0	0	0
0.90189	11.611	-4.0202	-11.191	0	0	0	0
0.89279	11.496	-4.0199	-11.208	0	0	0	0
0.88342	11.417	-4.0201	-11.237	0	0	0	0
0.8739	11.37	-4.0235	-11.276	0	0	0	0
0.86486	11.348	-4.0326	-11.323	0	0	0	0
0.8569	11.342	-4.0489	-11.368	0	0	0	0
0.8508	11.347	-4.0732	-11.399	0	0	0	0
0.84745	11.358	-4.1055	-11.404	0	0	0	0
0.84732	11.376	-4.1445	-11.378	0	0	0	0
0.85005	11.4	-4.1872	-11.321	-4.2046	-11.286	0	0
0.8545	11.433	-4.2299	-11.241	0	0	0	0
0.8592	11.472	-4.2694	-11.146	0	0	0	0
0.86305	11.516	-4.3032	-11.05	0	0	0	0
0.86562	11.558	-4.3293	-10.963	0	0	0	0
0.86705	11.596	-4.3466	-10.894	0	0	0	0
0.86783	11.633	-4.3551	-10.846	0	0	0	0
0.86865	11.672	-4.3557	-10.819	0	0	0	0
0.87034	11.718	-4.3504	-10.806	0	0	0	0
0.87373	11.771	-4.3415	-10.803	0	0	0	0
0.87953	11.832	-4.3314	-10.807	0	0	0	0
0.88801	11.901	-4.322	-10.815	0	0	0	0
0.89852	11.982	-4.3143	-10.825	0	0	0	0
0.90919	12.076	-4.3085	-10.839	0	0	0	0
0.9175	12.182	-4.3045	-10.856	0	0	0	0
0.92149	12.296	-4.3015	-10.875	0	0	0	0
0.92053	12.409	-4.2989	-10.894	0	0	0	0
0.91534	12.513	-4.2953	-10.913	0	0	0	0
0.90772	12.602	-4.2892	-10.93	0	0	0	0
0.89958	12.679	-4.2786	-10.945	0	0	-4.2672	-10.913
0.89147	12.749	-4.261	-10.959	0	0	0	0
0.88199	12.817	-4.2339	-10.976	0	0	0	0
0.86887	12.882	-4.1953	-10.998	0	0	0	0
0.85075	12.945	-4.1452	-11.03	0	0	0	0
0.82865	13.006	-4.0853	-11.072	0	0	0	0
0.80581	13.063	-4.0187	-11.12	0	0	0	0
0.78593	13.109	-3.9494	-11.169	0	0	0	0
0.77148	13.143	-3.8819	-11.208	0	0	0	0
0.76345	13.163	-3.8219	-11.228	0	0	0	0
0.76211	13.172	-3.7744	-11.22	0	0	0	0
0.76768	13.173	-3.7406	-11.188	0	0	0	0
0.78033	13.169	-3.717	-11.14	0	0	0	0
0.79983	13.161	-3.6966	-11.086	0	0	0	0
0.82452	13.152	-3.6707	-11.032	0	0	0	0
0.85051	13.143	-3.631	-10.983	0	0	0	0
0.87262	13.137	-3.5713	-10.945	0	0	0	0
0.88655	13.137	-3.4889	-10.925	0	0	0	0
0.88999	13.148	-3.3845	-10.927	0	0	0	0
0.88235	13.175	-3.2626	-10.949	0	0	0	0
0.86445	13.221	-3.1307	-10.989	0	0	0	0
0.83893	13.29	-2.9964	-11.041	0	0	0	0
0.81077	13.376	-2.8668	-11.096	0	0	0	0
0.78666	13.466	-2.7481	-11.142	0	0	0	0
0.77272	13.543	-2.6441	-11.174	0.72357	13.646	0	0
0.7721	13.596	-2.5542	-11.195	0	0	0	0
0.7847	13.623	-2.4742	-11.213	0	0	0	0
0.80845	13.63	-2.3995	-11.238	0	0	0	0
0.84025	13.624	-2.3279	-11.275	0	0	0	0
0.8768	13.604	-2.2598	-11.323	0	0	0	0
0.91514	13.568	-2.1971	-11.38	0	0	0	0
0.95218	13.519	-2.1415	-11.44	0	0	0	0
0.98447	13.469	-2.093	-11.5	0	0	0	0
1.009	13.427	-2.0498	-11.56	0	0	0	0
1.0249	13.401	-2.0086	-11.621	0	0	0	0
1.0335	13.393	-1.9661	-11.681	0	0	0	0
1.0376	13.408	-1.9202	-11.74	0	0	0	0
1.0408	13.447	-1.8705	-11.795	0	0	0	0
1.047	13.513	-1.8181	-11.847	0	0	1.0318	13.339
1.0597	13.603	-1.7647	-11.896	0	0	0	0
1.082	13.712	-1.7127	-11.941	0	0	0	0
1.115	13.834	-1.6644	-11.984	0	0	0	0
1.1566	13.957	-1.6209	-12.029	0	0	0	0
1.2018	14.064	-1.5821	-12.077	0	0	0	0
1.2447	14.137	-1.5472	-12.132	0	0	0	0
1.2814	14.163	-1.5163	-12.192	0	0	0	0
1.3104	14.138	-1.4904	-12.256	0	0	0	0
1.3315	14.071	-1.4712	-12.318	0	0	0	0
1.3455	13.98	-1.4605	-12.374	0	0	0	0
1.3529	13.884	-1.4596	-12.418	0	0	0	0
1.3548	13.802	-1.4694	-12.45	0	0	0	0
1.3522	13.742	-1.4892	-12.472	0	0	0	0
1.3463	13.71	-1.5166	-12.489	0	0	0	0
1.3381	13.708	-1.5473	-12.506	0	0	0	0
1.3288	13.733	-1.5771	-12.526	0	0	0	0
1.3183	13.776	-1.6043	-12.553	0	0	0	0
1.3064	13.827	-1.6305	-12.586	0	0	0	0
1.2917	13.879	-1.6593	-12.625	0	0	0	0
1.2724	13.932	-1.695	-12.663	0	0	0	0
1.2464	13.987	-1.7407	-12.695	0	0	0	0
1.2128	14.045	-1.7972	-12.718	0	0	0	0
1.1728	14.103	-1.8622	-12.731	0	0	0	0
1.1295	14.153	-1.9314	-12.738	0	0	0	0
1.0863	14.188	-1.9992	-12.743	-2.0891	-12.632	0	0
1.0451	14.208	-2.0606	-12.75	0	0	0	0
1.0067	14.209	-2.1135	-12.757	0	0	0	0
0.97215	14.194	-2.1583	-12.759	0	0	0	0
0.94253	14.162	-2.1958	-12.753	0	0	0	0
0.91856	14.118	-2.2259	-12.74	0	0	0	0
0.89997	14.068	-2.2483	-12.723	0	0	0	0
0.88574	14.023	-2.2636	-12.706	0	0	0	0
0.87421	13.988	-2.2741	-12.692	0	0	0	0
0.86309	13.965	-2.2828	-12.682	0	0	0	0
0.84972	13.953	-2.2922	-12.675	0	0	0	0
0.83192	13.95	-2.3029	-12.672	0	0	0	0
0.80878	13.952	-2.3151	-12.673	0	0	-2.3234	-12.611
0.78071	13.959	-2.3291	-12.676	0	0	0	0
0.74887	13.967	-2.3453	-12.681	0	0	0	0
0.71457	13.976	-2.3636	-12.685	0	0	0	0
0.67918	13.982	-2.3828	-12.685	0	0	0	0
0.64435	13.985	-2.4011	-12.681	0	0	0	0
0.61203	13.981	-2.4168	-12.67	0	0	0	0
0.58417	13.966	-2.4295	-12.654	0	0	0	0
0.56265	13.938	-2.4404	-12.635	0	0	0	0
0.54868	13.894	-2.4507	-12.617	0	0	0	0
0.54164	13.839	-2.4611	-12.602	0	0	0	0
0.53875	13.781	-2.4705	-12.593	0	0	0	0
0.53537	13.734	-2.4771	-12.59	0	0	0	0
0.52555	13.706	-2.4798	-12.592	0	0	0	0
0.50256	13.7	-2.4777	-12.598	0	0	0	0
0.45992	13.709	-2.4706	-12.607	0	0	0	0
0.39292	13.73	-2.4587	-12.619	0	0	0	0
0.29962	13.757	-2.4434	-12.632	0	0	0	0
0.18086	13.787	-2.4277	-12.643	0	0	0	0
0.040604	13.813	-2.4147	-12.649	0	0	0	0
-0.11435	13.833	-2.4054	-12.653	0	0	0	0
-0.27642	13.849	-2.3976	-12.656	0	0	0	0
-0.43931	13.862	-2.3857	-12.663	0	0	0	0
-0.59925	13.874	-2.3632	-12.673	0	0	0	0
-0.75598	13.88	-2.3242	-12.686	0	0	0	0
-0.91196	13.873	-2.2656	-12.701	0	0	0	0
-1.0699	13.845	-2.1871	-12.713	0	0	0	0
-1.2308	13.795	-2.0918	-12.721	0	0	0	0
-1.3927	13.732	-1.9844	-12.726	0	0	0	0
-1.5518	13.676	-1.8697	-12.733	0	0	0	0
-1.7038	13.645	-1.7516	-12.743	0	0	0	0
-1.8457	13.648	-1.6336	-12.757	-1.8082	13.351	0	0
-1.9772	13.688	-1.5197	-12.77	0	0	0	0
-2.0981	13.757	-1.4144	-12.778	0	0	0	0
-2.2076	13.839	-1.3203	-12.777	0	0	0	0
-2.3058	13.921	-1.238	-12.765	0	0	0	0
-2.3945	13.998	-1.1667	-12.744	0	0	0	0
-2.4759	14.072	-1.1044	-12.715	0	0	0	0
-2.5505	14.143	-1.0479	-12.685	0	0	0	0
-2.6158	14.208	-0.99309	-12.657	0	0	0	0
-2.6689	14.26	-0.93559	-12.636	0	0	0	0
-2.709	14.293	-0.87213	-12.629	0	0	0	0
-2.7385	14.302	-0.80161	-12.64	0	0	0	0
-2.7619	14.285	-0.725	-12.673	0	0	-2.7266	14.24
-2.7836	14.24	-0.64452	-12.724	0	0	0	0
-2.806	14.168	-0.56268	-12.789	0	0	0	0
-2.8294	14.073	-0.48201	-12.865	0	0	0	0
-2.8525	13.973	-0.40529	-12.945	0	0	0	0
-2.8734	13.887	-0.33573	-13.022	0	0	0	0
-2.8909	13.833	-0.27608	-13.087	0	0	0	0
-2.9051	13.822	-0.22645	-13.134	0	0	0	0
-2.9171	13.857	-0.18254	-13.16	0	0	0	0
-2.9292	13.937	-0.13645	-13.167	0	0	0	0
-2.9442	14.053	-0.079512	-13.157	0	0	0	0
-2.9655	14.186	-0.005535	-13.133	0	0	0	0
-2.9949	14.308	0.086231	-13.1	0	0	0	0
-3.0316	14.395	0.19037	-13.067	0	0	0	0
-3.0724	14.439	0.29799	-13.04	0	0	0	0
-3.1135	14.445	0.40127	-13.025	0	0	0	0
-3.1499	14.429	0.49663	-13.019	0	0	0	0
-3.1747	14.404	0.58547	-13.021	0	0	0	0
-3.18	14.376	0.67316	-13.026	0	0	0	0
-3.1598	14.349	0.76706	-13.034	0	0	0	0
-3.1122	14.323	0.87359	-13.044	0	0	0	0
-3.0405	14.299	0.99562	-13.055	0	0	0	0
-2.9531	14.278	1.132	-13.067	0	0	0	0
-2.8599	14.263	1.2791	-13.079	0	0	0	0
-2.7685	14.254	1.4331	-13.092	0	0	0	0
-2.6827	14.246	1.5911	-13.106	0	0	0	0
-2.6031	14.234	1.7526	-13.119	0	0	0	0
-2.5276	14.212	1.9184	-13.13	0	0	0	0
-2.4524	14.183	2.0881	-13.139	0	0	0	0
-2.3747	14.152	2.2592	-13.145	0	0	0	0
-2.2956	14.129	2.4285	-13.153	0	0	0	0
-2.22	14.123	2.5927	-13.163	0	0	0	0
-2.1528	14.131	2.7499	-13.175	2.7597	-13.16	0	0
-2.0959	14.139	2.8997	-13.186	0	0	0	0
-2.048	14.135	3.0432	-13.193	0	0	0	0
-2.0058	14.114	3.1816	-13.198	0	0	0	0
-1.9655	14.076	3.3159	-13.203	0	0	0	0
-1.924	14.026	3.4462	-13.209	0	0	0	0
-1.8789	13.967	3.5712	-13.212	0	0	0	0
-1.8286	13.897	3.6885	-13.205	0	0	3.6903	-13.232
-1.7725	13.813	3.7955	-13.187	0	0	0	0
-1.7115	13.717	3.8902	-13.157	0	0	0	0
-1.6477	13.618	3.9721	-13.116	0	0	0	0
-1.5842	13.528	4.0417	-13.07	0	0	0	0
-1.5242	13.457	4.0989	-13.025	0	0	0	0
-1.4703	13.403	4.1444	-12.99	0	0	0	0
-1.4249	13.359	4.1805	-12.971	0	0	0	0
-1.3889	13.322	4.2118	-12.969	0	0	0	0
-1.3617	13.295	4.2432	-12.98	0	0	0	0
-1.3419	13.283	4.2777	-13	0	0	0	0
-1.3261	13.284	4.3151	-13.023	0	0	0	0
-1.3084	13.29	4.3539	-13.045	0	0	0	0
-1.2815	13.291	4.3929	-13.057	0	0	0	0
-1.2392	13.281	4.432	-13.058	0	0	0	0
-1.1776	13.263	4.4698	-13.046	0	0	0	0
-1.0969	13.242	4.5028	-13.026	0	0	0	0
-1.0031	13.233	4.5258	-13.001	0	0	0	0
-0.90575	13.25	4.5331	-12.973	0	0	0	0
-0.81443	13.3	4.519	-12.943	0	0	0	0
-0.73503	13.383	4.4795	-12.911	0	0	0	0
-0.66882	13.491	4.4144	-12.878	0	0	0	0
-0.61386	13.611	4.3277	-12.851	0	0	0	0
-0.56706	13.727	4.2269	-12.834	0	0	0	0
-0.52534	13.826	4.1201	-12.831	0	0	0	0
-0.4861	13.904	4.0132	-12.841	-0.49067	14.037	0	0
-0.44732	13.96	3.9088	-12.861	0	0	0	0
-0.40692	13.999	3.8054	-12.89	0	0	0	0
-0.36187	14.025	3.7001	-12.926	0	0	0	0
-0.30849	14.042	3.5911	-12.966	0	0	0	0
-0.24367	14.059	3.4781	-13.005	0	0	0	0
-0.16574	14.086	3.3632	-13.038	0	0	0	0
-0.074966	14.125	3.2504	-13.06	0	0	0	0
0.025908	14.171	3.1441	-13.07	0	0	0	0
0.13096	14.212	3.0471	-13.07	0	0	0	0
0.23145	14.243	2.9598	-13.062	0	0	0	0
0.31804	14.259	2.8786	-13.051	0	0	0	0
0.38467	14.265	2.797	-13.034	0	0	0	0
0.43106	14.263	2.7072	-13.009	0	0	0	0
0.46182	14.257	2.6034	-12.974	0	0	0	0
0.48348	14.253	2.4836	-12.933	0	0	0	0
0.50195	14.256	2.3505	-12.889	0	0	0	0
0.52135	14.271	2.2084	-12.851	0	0	0	0
0.54386	14.305	2.0615	-12.828	0	0	0.58683	13.93
0.57081	14.355	1.9127	-12.829	0	0	0	0
0.60366	14.418	1.7653	-12.86	0	0	0	0
0.64425	14.486	1.6233	-12.915	0	0	0	0
0.69411	14.562	1.4901	-12.985	0	0	0	0
0.75348	14.646	1.3681	-13.056	0	0	0	0
0.82048	14.735	1.2587	-13.118	0	0	0	0
0.89138	14.811	1.1631	-13.163	0	0	0	0
0.96186	14.859	1.0823	-13.19	0	0	0	0
1.028	14.872	1.0142	-13.2	0	0	0	0
1.0867	14.86	0.95316	-13.194	0	0	0	0
1.1363	14.837	0.89094	-13.178	0	0	0	0
1.1776	14.818	0.81946	-13.157	0	0	0	0
1.2123	14.814	0.73342	-13.138	0	0	0	0
1.2417	14.829	0.63266	-13.128	0	0	0	0
1.2668	14.86	0.52237	-13.126	0	0	0	0
1.289	14.9	0.41058	-13.13	0	0	0	0
1.3106	14.937	0.30391	-13.14	0	0	0	0
1.3334	14.963	0.20426	-13.152	0	0	0	0
1.3576	14.977	0.10909	-13.166	0	0	0	0
1.3817	14.981	0.013671	-13.183	0	0	0	0
1.4019	14.979	-0.087853	-13.202	0	0	0	0
1.4142	14.973	-0.20111	-13.223	0	0	0	0
1.4154	14.958	-0.32888	-13.249	0	0	0	0
1.4041	14.93	-0.46973	-13.281	0	0	0	0
1.3818	14.884	-0.61954	-13.322	0	0	0	0
1.3522	14.821	-0.77423	-13.368	0	0	0	0
1.3199	14.748	-0.9313	-13.414	0	0	0	0
1.2877	14.671	-1.0899	-13.454	0	0	0	0
1.2557	14.596	-1.2508	-13.483	0	0	0	0
1.2224	14.527	-1.4162	-13.501	0	0	0	0
1.1863	14.464	-1.5888	-13.511	0	0	0	0
1.1472	14.405	-1.7696	-13.517	0	0	0	0
1.1067	14.345	-1.9583	-13.526	0	0	0	0
1.0663	14.28	-2.1539	-13.542	-2.1316	-13.467	0	0
1.0274	14.202	-2.3551	-13.564	0	0	0	0
0.99045	14.104	-2.5599	-13.591	0	0	0	0
0.955	13.987	-2.7647	-13.621	0	0	0	0
0.91956	13.855	-2.9645	-13.656	0	0	0	0
0.8821	13.707	-3.1544	-13.7	0	0	0	0
0.84107	13.541	-3.3316	-13.755	0	0	0	0
0.79581	13.357	-3.4974	-13.818	0	0	0	0
0.74681	13.152	-3.6553	-13.884	0	0	0	0
0.69584	12.926	-3.8069	-13.951	0	0	0	0
0.6454	12.676	-3.9507	-14.011	0	0	0	0
0.59779	12.411	-4.0853	-14.061	0	0	-4.0267	-14.119
0.55456	12.146	-4.2102	-14.093	0	0	0	0
0.51601	11.904	-4.3246	-14.106	0	0	0	0
0.48129	11.701	-4.4261	-14.105	0	0	0	0
0.44972	11.541	-4.513	-14.093	0	0	0	0
0.42185	11.413	-4.5865	-14.077	0	0	0	0
0.39905	11.301	-4.6512	-14.062	0	0	0	0
0.38209	11.186	-4.7134	-14.052	0	0	0	0
0.37029	11.053	-4.7782	-14.051	0	0	0	0
0.36188	10.888	-4.8473	-14.059	0	0	0	0
0.35512	10.69	-4.9199	-14.076	0	0	0	0
0.3486	10.474	-4.9933	-14.096	0	0	0	0
0.34121	10.255	-5.0653	-14.116	0	0	0	0
0.33221	10.04	-5.1335	-14.134	0	0	0	0
0.32136	9.8279	-5.1962	-14.151	0	0	0	0
0.30899	9.6141	-5.2518	-14.168	0	0	0	0
0.29546	9.3973	-5.2981	-14.187	0	0	0	0
0.27986	9.1814	-5.3335	-14.206	0	0	0	0
0.25965	8.978	-5.3577	-14.225	0	0	0	0
0.23178	8.8014	-5.3711	-14.24	0	0	0	0
0.19454	8.6612	-5.3746	-14.251	0	0	0	0
0.14899	8.5602	-5.3708	-14.259	0	0	0	0
0.099029	8.4964	-5.363	-14.263	0	0	0	0
0.050242	8.4637	-5.3535	-14.267	0	0	0	0
0.00767	8.4537	-5.3419	-14.27	0	0	0	0
-0.026168	8.4575	-5.3254	-14.272	0	0	0	0
-0.05124	8.4677	-5.2998	-14.275	0	0	0	0
-0.068411	8.4784	-5.2607	-14.275	0	0	0	0
-0.078665	8.4844	-5.206	-14.271	0	0	0	0
-0.083543	8.4808	-5.1368	-14.259	0	0	0	0
-0.085508	8.4633	-5.0568	-14.239	0	0	0	0
-0.087761	8.4281	-4.9708	-14.213	-0.092104	8.4535	0	0
-0.093944	8.3726	-4.8821	-14.188	0	0	0	0
-0.10773	8.2941	-4.7924	-14.174	0	0	0	0
-0.13204	8.1879	-4.7019	-14.172	0	0	0	0
-0.16808	8.0495	-4.6074	-14.18	0	0	0	0
-0.21498	7.8797	-4.5037	-14.194	0	0	0	0
-0.27068	7.6874	-4.3865	-14.209	0	0	-0.28843	7.6186
-0.33309	7.4852	-4.2564	-14.219	0	0	0	0
-0.39973	7.288	-4.1187	-14.219	0	0	0	0
-0.46672	7.1097	-3.9801	-14.21	0	0	0	0
-0.52989	6.9587	-3.8459	-14.196	0	0	0	0
-0.58687	6.8364	-3.718	-14.179	0	0	0	0
-0.63739	6.7392	-3.5946	-14.158	0	0	0	0
-0.6824	6.661	-3.4722	-14.128	0	0	0	0
-0.72347	6.5944	-3.347	-14.086	0	0	0	0
-0.76187	6.5332	-3.2171	-14.028	0	0	0	0
-0.79788	6.4766	-3.0824	-13.956	0	0	0	0
-0.83134	6.4292	-2.9434	-13.875	0	0	0	0
-0.8623	6.396	-2.8008	-13.794	0	0	0	0
-0.89076	6.3763	-2.6538	-13.722	0	0	0	0
-0.91643	6.3629	-2.4994	-13.665	0	0	0	0
-0.93907	6.3462	-2.335	-13.625	0	0	0	0
-0.95917	6.3173	-2.1614	-13.602	0	0	0	0
-0.97809	6.2683	-1.9833	-13.592	0	0	0	0
-0.99723	6.1919	-1.8054	-13.59	0	0	0	0
-1.0168	6.0848	-1.629	-13.589	0	0	0	0
-1.0358	5.9526	-1.4529	-13.584	0	0	0	0
-1.0524	5.813	-1.2748	-13.575	0	0	0	0
-1.0656	5.6901	-1.0918	-13.56	0	0	0	0
-1.0752	5.6034	-0.90214	-13.538	0	0	0	0
-1.0815	5.5606	-0.70642	-13.511	0	0	0	0
-1.0846	5.5605	-0.50676	-13.48	0	0	0	0
-1.0839	5.5981	-0.30465	-13.449	0	0	0	0
-1.0782	5.6659	-0.099856	-13.415	0	0	0	0
-1.0654	5.753	0.10865	-13.378	0	0	0	0
-1.044	5.8477	0.32044	-13.34	0	0	0	0
-1.0136	5.9422	0.53245	-13.304	0	0	0	0
-0.97498	6.0332	0.74052	-13.277	0	0	0	0
-0.92876	6.1175	0.9416	-13.26	0.93487	-13.168	0	0
-0.87598	6.1928	1.134	-13.252	0	0	0	0
-0.8179	6.2617	1.317	-13.246	0	0	0	0
-0.75496	6.3335	1.4906	-13.237	0	0	0	0
-0.68643	6.4196	1.6548	-13.224	0	0	1.7345	-13.221
-0.61146	6.5268	1.8095	-13.206	0	0	0	0
-0.53054	6.6523	1.9556	-13.188	0	0	0	0
-0.44652	6.7845	2.0943	-13.171	0	0	0	0
-0.36471	6.9123	2.2262	-13.157	0	0	0	0
-0.29145	7.0344	2.3508	-13.149	0	0	0	0
-0.23227	7.1581	2.4659	-13.146	0	0	0	0
-0.19019	7.291	2.5691	-13.144	0	0	0	0
-0.16438	7.4312	2.6591	-13.141	0	0	0	0
-0.14938	7.5639	2.7371	-13.135	0	0	0	0
-0.1358	7.6688	2.8059	-13.125	0	0	0	0
-0.11258	7.7327	2.8686	-13.113	0	0	0	0
-0.06982	7.7554	2.9267	-13.1	0	0	0	0
-0.001649	7.7464	2.9805	-13.086	0	0	0	0
0.09209	7.7189	3.0292	-13.074	0	0	0	0
0.20646	7.6829	3.0727	-13.063	0	0	0	0
0.33391	7.6443	3.1112	-13.052	0	0	0	0
0.4668	7.6115	3.1443	-13.042	0	0	0	0
0.59871	7.5995	3.172	-13.032	0	0	0	0
0.72542	7.6206	3.1953	-13.018	0	0	0	0
0.84601	7.6744	3.2166	-12.997	0	0	0	0
0.96302	7.752	3.2372	-12.967	0	0	0	0
1.0809	7.8438	3.2564	-12.931	0	0	0	0
1.2034	7.9443	3.2713	-12.893	0	0	0	0
1.3317	8.051	3.2783	-12.857	0	0	0	0
1.4629	8.1623	3.2741	-12.825	0	0	0	0
1.5918	8.2777	3.2565	-12.797	0	0	0	0
1.7143	8.4005	3.225	-12.771	0	0	0	0
1.8288	8.5353	3.1804	-12.742	0	0	0	0
1.937	8.6815	3.1243	-12.705	0	0	0	0
2.0416	8.8276	3.0583	-12.657	0	0	0	0
2.1448	8.956	2.984	-12.6	0	0	0	0
2.2476	9.0529	2.9046	-12.536	0	0	0	0
2.3497	9.1146	2.8251	-12.468	0	0	0	0
2.4485	9.1454	2.7511	-12.399	0	0	0	0
2.5404	9.1534	2.6868	-12.333	0	0	0	0
2.6229	9.1462	2.633	-12.276	0	0	0	0
