## Supplementary material for "How to control unpredictable others in court-net sports": International match data: n2_7_9.txt

-0.9259	-11.957	4.0544	9.9104	0	0	-0.92669	-11.985
-0.9186	-11.935	4.0478	9.9148	0	0	0	0
-0.90638	-11.909	4.0343	9.9119	0	0	0	0
-0.88962	-11.887	4.0124	9.8985	0	0	0	0
-0.86979	-11.878	3.9818	9.8704	0	0	0	0
-0.84934	-11.889	3.9446	9.8244	0	0	0	0
-0.83134	-11.922	3.9043	9.7604	0	0	0	0
-0.81871	-11.971	3.8648	9.6846	0	0	0	0
-0.81334	-12.028	3.8305	9.6084	0	0	0	0
-0.81536	-12.085	3.8048	9.5437	0	0	0	0
-0.82307	-12.137	3.7885	9.4969	0	0	0	0
-0.83378	-12.182	3.7797	9.4688	0	0	0	0
-0.84509	-12.22	3.7743	9.4567	0	0	0	0
-0.85546	-12.251	3.767	9.4574	0	0	0	0
-0.86398	-12.276	3.7521	9.4675	0	0	0	0
-0.8702	-12.294	3.724	9.484	0	0	0	0
-0.87402	-12.308	3.6784	9.5036	0	0	0	0
-0.87556	-12.323	3.6142	9.5213	0	0	0	0
-0.87485	-12.342	3.5328	9.5309	0	0	0	0
-0.87177	-12.37	3.438	9.5273	0	0	0	0
-0.8661	-12.412	3.3341	9.5094	0	0	0	0
-0.85765	-12.465	3.2261	9.4785	0	0	0	0
-0.84652	-12.527	3.1193	9.437	0	0	0	0
-0.83331	-12.591	3.0182	9.3896	0	0	0	0
-0.8194	-12.653	2.9264	9.3425	0	0	0	0
-0.80651	-12.706	2.8458	9.3012	0	0	0	0
-0.79577	-12.747	2.7774	9.2697	0	0	0	0
-0.78732	-12.778	2.7219	9.2523	0	0	0	0
-0.78083	-12.799	2.6799	9.2518	0	0	0	0
-0.7761	-12.813	2.6504	9.2657	2.6428	9.3152	0	0
-0.77312	-12.822	2.6313	9.2868	0	0	0	0
-0.77186	-12.826	2.6202	9.3079	0	0	0	0
-0.77209	-12.826	2.6148	9.3248	0	0	0	0
-0.7734	-12.824	2.6132	9.3364	0	0	0	0
-0.77516	-12.82	2.6133	9.343	0	0	0	0
-0.77647	-12.817	2.6131	9.3457	0	0	0	0
-0.77606	-12.817	2.6108	9.3458	0	0	0	0
-0.77221	-12.823	2.6047	9.3444	0	0	0	0
-0.7629	-12.838	2.5936	9.3425	0	0	0	0
-0.74613	-12.865	2.5771	9.3412	0	0	0	0
-0.72077	-12.906	2.5551	9.3413	0	0	2.548	9.3383
-0.68763	-12.96	2.5272	9.3445	0	0	0	0
-0.64987	-13.023	2.493	9.3527	0	0	0	0
-0.61185	-13.086	2.4536	9.3679	0	0	0	0
-0.57709	-13.144	2.4117	9.3921	0	0	0	0
-0.54732	-13.19	2.3713	9.4258	0	0	0	0
-0.52348	-13.226	2.3357	9.4668	0	0	0	0
-0.50745	-13.251	2.3068	9.5091	0	0	0	0
-0.50282	-13.268	2.285	9.5445	0	0	0	0
-0.51437	-13.278	2.2695	9.5666	0	0	0	0
-0.54679	-13.282	2.2574	9.5729	0	0	0	0
-0.60308	-13.285	2.2438	9.5644	0	0	0	0
-0.68316	-13.291	2.2226	9.5449	0	0	0	0
-0.78376	-13.303	2.188	9.5219	0	0	0	0
-0.899	-13.323	2.1357	9.5063	0	0	0	0
-1.0209	-13.348	2.065	9.51	0	0	0	0
-1.1405	-13.374	1.9786	9.5396	0	0	0	0
-1.2503	-13.397	1.882	9.5939	0	0	0	0
-1.3453	-13.416	1.7823	9.6651	0	0	0	0
-1.4237	-13.432	1.687	9.7434	0	0	0	0
-1.4869	-13.447	1.6023	9.8221	0	0	0	0
-1.5386	-13.462	1.5319	9.8995	0	0	0	0
-1.5841	-13.478	1.4758	9.979	0	0	0	0
-1.6301	-13.498	1.4304	10.065	0	0	0	0
-1.6833	-13.531	1.3908	10.16	0	0	0	0
-1.7482	-13.585	1.3529	10.269	0	0	0	0
-1.8252	-13.664	1.3138	10.391	0	0	0	0
-1.9109	-13.768	1.271	10.524	0	0	0	0
-1.9995	-13.885	1.2229	10.66	0	0	0	0
-2.0851	-14	1.1705	10.789	0	0	0	0
-2.163	-14.102	1.1174	10.906	0	0	0	0
-2.2313	-14.182	1.0677	11.014	0	0	0	0
-2.2902	-14.243	1.0241	11.116	-2.2675	-14.18	0	0
-2.3411	-14.289	0.98768	11.219	0	0	0	0
-2.3863	-14.324	0.95847	11.332	0	0	0	0
-2.4279	-14.355	0.93615	11.454	0	0	0	0
-2.4688	-14.384	0.92032	11.576	0	0	0	0
-2.5105	-14.416	0.91024	11.686	0	0	0	0
-2.5521	-14.446	0.90455	11.771	0	0	0	0
-2.5905	-14.472	0.90128	11.829	0	0	0	0
-2.6227	-14.493	0.89821	11.866	0	0	0	0
-2.6471	-14.508	0.89324	11.89	0	0	0	0
-2.6644	-14.521	0.88468	11.912	0	0	0	0
-2.6779	-14.536	0.87172	11.941	0	0	0.90574	11.882
-2.6918	-14.554	0.85497	11.982	0	0	0	0
-2.7107	-14.576	0.83649	12.036	0	0	0	0
-2.7372	-14.603	0.81868	12.1	0	0	0	0
-2.7715	-14.636	0.80303	12.174	0	0	0	0
-2.8104	-14.679	0.78995	12.258	0	0	0	0
-2.8499	-14.733	0.77952	12.347	0	0	0	0
-2.8868	-14.8	0.77179	12.435	0	0	0	0
-2.9194	-14.879	0.76664	12.514	0	0	0	0
-2.9474	-14.964	0.76367	12.577	0	0	0	0
-2.9706	-15.049	0.76245	12.621	0	0	0	0
-2.9894	-15.124	0.76274	12.649	0	0	0	0
-3.0043	-15.182	0.76461	12.665	0	0	0	0
-3.0163	-15.219	0.7684	12.674	0	0	0	0
-3.027	-15.233	0.77456	12.678	0	0	0	0
-3.0377	-15.224	0.78337	12.681	0	0	0	0
-3.0497	-15.193	0.79437	12.679	0	0	0	0
-3.0632	-15.143	0.80593	12.67	0	0	0	0
-3.0762	-15.082	0.81523	12.654	0	0	0	0
-3.0854	-15.019	0.81911	12.643	0	0	0	0
-3.0868	-14.96	0.81518	12.651	0	0	0	0
-3.0755	-14.904	0.80242	12.686	0	0	0	0
-3.0479	-14.851	0.78173	12.743	0	0	0	0
-3.0027	-14.795	0.75636	12.807	0	0	0	0
-2.941	-14.735	0.73122	12.867	0	0	0	0
-2.8663	-14.671	0.71098	12.92	0	0	0	0
-2.783	-14.61	0.69883	12.97	0	0	0	0
-2.6953	-14.557	0.69664	13.022	0	0	0	0
-2.6066	-14.514	0.70498	13.078	0	0	0	0
-2.5199	-14.482	0.72261	13.137	0	0	0	0
-2.4376	-14.457	0.74681	13.198	0.79382	13.107	0	0
-2.3607	-14.432	0.7753	13.262	0	0	0	0
-2.2881	-14.398	0.80779	13.328	0	0	0	0
-2.2178	-14.352	0.84558	13.394	0	0	0	0
-2.1483	-14.294	0.89011	13.458	0	0	0	0
-2.08	-14.225	0.94185	13.52	0	0	0	0
-2.0137	-14.154	0.99957	13.577	0	0	0	0
-1.9506	-14.087	1.0604	13.626	0	0	0	0
-1.8923	-14.031	1.1209	13.663	0	0	0	0
-1.8398	-13.989	1.1779	13.689	0	0	0	0
-1.7933	-13.958	1.2298	13.703	0	0	0	0
-1.7528	-13.936	1.2758	13.703	0	0	0	0
-1.7168	-13.916	1.3162	13.692	0	0	0	0
-1.6826	-13.893	1.3517	13.672	0	0	0	0
-1.6471	-13.863	1.3839	13.65	0	0	0	0
-1.6084	-13.825	1.4141	13.631	0	0	0	0
-1.5664	-13.777	1.4441	13.618	0	0	0	0
-1.5227	-13.722	1.4762	13.614	0	0	1.4508	13.597
-1.4787	-13.662	1.5117	13.624	0	0	0	0
-1.4344	-13.601	1.5515	13.652	0	0	0	0
-1.3893	-13.545	1.5955	13.702	0	0	0	0
-1.3439	-13.493	1.6429	13.774	0	0	0	0
-1.2997	-13.447	1.6918	13.863	0	0	0	0
-1.2591	-13.407	1.7393	13.956	0	0	0	0
-1.2231	-13.373	1.7835	14.037	0	0	0	0
-1.1914	-13.348	1.8243	14.095	0	0	0	0
-1.1631	-13.333	1.8633	14.129	0	0	0	0
-1.1387	-13.327	1.9029	14.146	0	0	0	0
-1.1219	-13.331	1.9443	14.154	0	0	0	0
-1.1183	-13.344	1.9882	14.163	0	0	0	0
-1.1333	-13.369	2.0357	14.177	0	0	0	0
-1.1701	-13.405	2.088	14.198	0	0	0	0
-1.2287	-13.452	2.1451	14.224	0	0	0	0
-1.3057	-13.505	2.2038	14.245	0	0	0	0
-1.3953	-13.553	2.2588	14.251	0	0	0	0
-1.4906	-13.583	2.3038	14.234	0	0	0	0
-1.5861	-13.588	2.3332	14.197	0	0	0	0
-1.6773	-13.568	2.3426	14.149	0	0	0	0
-1.7612	-13.534	2.3293	14.1	0	0	0	0
-1.8361	-13.497	2.2931	14.057	0	0	0	0
-1.9023	-13.466	2.2374	14.018	0	0	0	0
-1.9623	-13.44	2.1681	13.98	-1.9571	-13.416	0	0
-2.0205	-13.414	2.0917	13.945	0	0	0	0
-2.0807	-13.38	2.0133	13.911	0	0	0	0
-2.1454	-13.337	1.9361	13.878	0	0	0	0
-2.2156	-13.286	1.861	13.848	0	0	0	0
-2.2922	-13.234	1.7885	13.821	0	0	0	0
-2.3747	-13.184	1.7196	13.796	0	0	0	0
-2.4599	-13.142	1.6556	13.771	0	0	0	0
-2.5423	-13.111	1.5981	13.74	0	0	0	0
-2.616	-13.096	1.5486	13.702	0	0	0	0
-2.6761	-13.095	1.5086	13.659	0	0	0	0
-2.7199	-13.107	1.4785	13.611	0	0	0	0
-2.7483	-13.127	1.4562	13.559	0	0	0	0
-2.7653	-13.149	1.4379	13.506	0	0	0	0
-2.7762	-13.171	1.4199	13.458	0	0	0	0
-2.7851	-13.191	1.3993	13.423	0	0	0	0
-2.7938	-13.209	1.3742	13.411	0	0	0	0
-2.8026	-13.224	1.3438	13.425	0	0	0	0
-2.8105	-13.236	1.3079	13.464	0	0	-2.8233	-13.192
-2.817	-13.244	1.2682	13.524	0	0	0	0
-2.8226	-13.247	1.2266	13.591	0	0	0	0
-2.829	-13.244	1.1856	13.648	0	0	0	0
-2.8384	-13.233	1.1475	13.68	0	0	0	0
-2.8529	-13.214	1.114	13.674	0	0	0	0
-2.8743	-13.184	1.0858	13.634	0	0	0	0
-2.9026	-13.145	1.0633	13.574	0	0	0	0
-2.9362	-13.103	1.0469	13.513	0	0	0	0
-2.9723	-13.065	1.0364	13.463	0	0	0	0
-3.0078	-13.037	1.0315	13.428	0	0	0	0
-3.0396	-13.022	1.032	13.408	0	0	0	0
-3.066	-13.02	1.0381	13.398	0	0	0	0
-3.0856	-13.028	1.0503	13.394	0	0	0	0
-3.0977	-13.043	1.0695	13.392	0	0	0	0
-3.1012	-13.065	1.0949	13.387	0	0	0	0
-3.0956	-13.092	1.1244	13.378	0	0	0	0
-3.0801	-13.12	1.1535	13.367	0	0	0	0
-3.0542	-13.147	1.1783	13.362	0	0	0	0
-3.0168	-13.169	1.1961	13.368	0	0	0	0
-2.9667	-13.185	1.2064	13.39	0	0	0	0
-2.9032	-13.194	1.2098	13.43	0	0	0	0
-2.826	-13.197	1.2079	13.49	0	0	0	0
-2.7365	-13.195	1.2027	13.569	0	0	0	0
-2.6382	-13.187	1.1966	13.664	0	0	0	0
-2.5344	-13.175	1.1918	13.771	0	0	0	0
-2.4271	-13.161	1.1902	13.883	1.1748	13.614	0	0
-2.3173	-13.152	1.1929	13.987	0	0	0	0
-2.2067	-13.152	1.1999	14.067	0	0	0	0
-2.0981	-13.159	1.2112	14.107	0	0	0	0
-1.9949	-13.17	1.2273	14.105	0	0	0	0
-1.9014	-13.179	1.2485	14.063	0	0	0	0
-1.8211	-13.182	1.2748	13.993	0	0	0	0
-1.7556	-13.178	1.305	13.91	0	0	0	0
-1.704	-13.168	1.3371	13.829	0	0	0	0
-1.6642	-13.154	1.3684	13.761	0	0	0	0
-1.6334	-13.139	1.396	13.709	0	0	0	0
-1.6086	-13.127	1.4181	13.671	0	0	0	0
-1.5861	-13.119	1.4354	13.648	0	0	0	0
-1.5617	-13.115	1.4493	13.642	0	0	0	0
-1.5323	-13.113	1.461	13.655	0	0	0	0
-1.4969	-13.115	1.4702	13.685	0	0	0	0
-1.4568	-13.121	1.4767	13.73	0	0	0	0
-1.4138	-13.131	1.4809	13.783	0	0	0	0
-1.3695	-13.142	1.4841	13.834	0	0	0	0
-1.325	-13.153	1.489	13.878	0	0	1.4857	13.847
-1.2806	-13.164	1.4986	13.911	0	0	0	0
-1.2361	-13.175	1.5165	13.932	0	0	0	0
-1.1918	-13.191	1.5451	13.939	0	0	0	0
-1.1486	-13.214	1.5855	13.928	0	0	0	0
-1.1079	-13.243	1.6362	13.901	0	0	0	0
-1.0702	-13.274	1.694	13.865	0	0	0	0
-1.0364	-13.303	1.7554	13.831	0	0	0	0
-1.0067	-13.326	1.8179	13.801	0	0	0	0
-0.98186	-13.341	1.88	13.769	0	0	0	0
-0.96392	-13.35	1.9401	13.735	0	0	0	0
-0.95656	-13.354	1.9945	13.701	0	0	0	0
-0.96465	-13.357	2.0386	13.674	0	0	0	0
-0.99307	-13.36	2.0689	13.658	0	0	0	0
-1.0445	-13.367	2.0862	13.655	0	0	0	0
-1.1171	-13.377	2.094	13.666	0	0	0	0
-1.2051	-13.389	2.0964	13.694	0	0	0	0
-1.3014	-13.402	2.0963	13.732	0	0	0	0
-1.4007	-13.413	2.0956	13.77	0	0	0	0
-1.5004	-13.42	2.0951	13.803	0	0	0	0
-1.5987	-13.42	2.0946	13.827	0	0	0	0
-1.6934	-13.411	2.0931	13.842	0	0	0	0
-1.7825	-13.397	2.0889	13.848	0	0	0	0
-1.8663	-13.382	2.0797	13.848	0	0	0	0
-1.9476	-13.369	2.063	13.842	0	0	0	0
-2.03	-13.358	2.037	13.83	0	0	0	0
-2.1163	-13.346	2.0013	13.812	-2.0791	-13.36	0	0
-2.2089	-13.329	1.9573	13.79	0	0	0	0
-2.3092	-13.303	1.9069	13.765	0	0	0	0
-2.4175	-13.268	1.8519	13.74	0	0	0	0
-2.532	-13.231	1.7943	13.716	0	0	0	0
-2.6488	-13.201	1.7367	13.697	0	0	0	0
-2.7635	-13.183	1.6826	13.692	0	0	0	0
-2.8721	-13.18	1.6341	13.705	0	0	0	0
-2.972	-13.184	1.5914	13.738	0	0	0	0
-3.0618	-13.192	1.553	13.785	0	0	0	0
-3.1421	-13.201	1.5179	13.834	0	0	0	0
-3.2154	-13.208	1.4851	13.878	0	0	0	0
-3.2843	-13.213	1.454	13.912	0	0	0	0
-3.3493	-13.213	1.4233	13.932	0	0	0	0
-3.4091	-13.203	1.3918	13.934	0	0	0	0
-3.4624	-13.18	1.3589	13.913	0	0	-3.4767	-13.154
-3.5102	-13.144	1.3249	13.861	0	0	0	0
-3.5544	-13.098	1.2906	13.773	0	0	0	0
-3.5971	-13.046	1.2572	13.647	0	0	0	0
-3.6403	-12.993	1.2258	13.491	0	0	0	0
-3.6856	-12.943	1.1967	13.324	0	0	0	0
-3.7354	-12.896	1.1693	13.159	0	0	0	0
-3.7914	-12.849	1.1433	13.007	0	0	0	0
-3.8538	-12.8	1.1196	12.873	0	0	0	0
-3.9212	-12.749	1.0998	12.763	0	0	0	0
-3.9911	-12.696	1.0852	12.683	0	0	0	0
-4.0606	-12.645	1.0758	12.633	0	0	0	0
-4.1263	-12.604	1.0709	12.607	0	0	0	0
-4.1854	-12.577	1.0691	12.599	0	0	0	0
-4.2357	-12.567	1.069	12.6	0	0	0	0
-4.2757	-12.574	1.0693	12.604	0	0	0	0
-4.3048	-12.595	1.0691	12.605	0	0	0	0
-4.3245	-12.627	1.0677	12.598	0	0	0	0
-4.337	-12.666	1.0647	12.581	0	0	0	0
-4.3443	-12.707	1.0599	12.55	0	0	0	0
-4.3475	-12.742	1.0541	12.509	0	0	0	0
-4.3464	-12.769	1.0485	12.461	0	0	0	0
-4.3397	-12.787	1.0444	12.417	0	0	0	0
-4.3247	-12.796	1.0419	12.381	0	0	0	0
-4.2978	-12.798	1.0401	12.356	0	0	0	0
-4.2556	-12.794	1.0375	12.338	0	0	0	0
-4.1959	-12.786	1.0325	12.314	0	0	0	0
-4.1183	-12.774	1.0243	12.269	0	0	0	0
-4.0234	-12.76	1.0126	12.191	0	0	0	0
-3.9144	-12.748	0.99723	12.078	0	0	0	0
-3.7966	-12.744	0.97758	11.931	0	0	0	0
-3.676	-12.752	0.95287	11.759	0	0	0	0
-3.5578	-12.775	0.92258	11.564	0	0	0	0
-3.4439	-12.809	0.88666	11.345	0	0	0	0
-3.3328	-12.849	0.84558	11.104	0	0	0	0
-3.2202	-12.888	0.80025	10.847	0	0	0	0
-3.102	-12.922	0.75255	10.591	0	0	0	0
-2.976	-12.948	0.70501	10.356	0	0	0	0
-2.8428	-12.971	0.65982	10.157	0	0	0	0
-2.7061	-12.997	0.61877	10.002	0	0	0	0
-2.5709	-13.028	0.58334	9.8912	0	0	0	0
-2.4432	-13.065	0.55407	9.8147	0	0	0	0
-2.3283	-13.103	0.53032	9.7579	0	0	0	0
-2.2295	-13.136	0.51058	9.7076	0	0	0	0
-2.1467	-13.163	0.49357	9.6551	0.51384	9.682	0	0
-2.0774	-13.182	0.47889	9.5954	0	0	0	0
-2.0179	-13.194	0.46669	9.5268	0	0	0	0
-1.9635	-13.197	0.45688	9.4487	0	0	0	0
-1.9086	-13.194	0.44882	9.3628	0	0	0	0
-1.8482	-13.189	0.44176	9.2761	0	0	0	0
-1.7781	-13.184	0.43488	9.1984	0	0	0.42313	9.0298
-1.6964	-13.185	0.42714	9.1354	0	0	0	0
-1.6029	-13.193	0.41729	9.0865	0	0	0	0
-1.5001	-13.204	0.40426	9.0457	0	0	0	0
-1.3923	-13.219	0.3874	9.0021	0	0	0	0
-1.2856	-13.238	0.36653	8.9377	0	0	0	0
-1.1865	-13.262	0.342	8.832	0	0	0	0
-1.1009	-13.29	0.31489	8.6722	0	0	0	0
-1.033	-13.315	0.28704	8.462	0	0	0	0
-0.98515	-13.336	0.26068	8.2237	0	0	0	0
-0.95698	-13.349	0.23728	7.989	0	0	0	0
-0.94555	-13.356	0.21674	7.7834	0	0	0	0
-0.94616	-13.358	0.19785	7.6212	0	0	0	0
-0.95397	-13.355	0.17954	7.5074	0	0	0	0
-0.96539	-13.349	0.1617	7.4385	0	0	0	0
-0.97826	-13.34	0.14528	7.4029	0	0	0	0
-0.9916	-13.329	0.13141	7.3854	0	0	0	0
-1.006	-13.316	0.12027	7.3706	0	0	0	0
-1.0245	-13.3	0.11083	7.3451	0	0	0	0
-1.0531	-13.279	0.10151	7.2993	-0.95798	-13.298	0	0
-1.0972	-13.252	0.090754	7.2295	0	0	0	0
-1.1593	-13.219	0.077317	7.1409	0	0	0	0
-1.2369	-13.188	0.060189	7.047	0	0	0	0
-1.3243	-13.164	0.038625	6.9618	0	0	0	0
-1.414	-13.152	0.012195	6.8914	0	0	0	0
-1.4985	-13.149	-0.018817	6.8313	0	0	0	0
-1.5715	-13.152	-0.052657	6.7709	0	0	0	0
-1.6286	-13.16	-0.086445	6.7025	0	0	0	0
-1.6688	-13.172	-0.11778	6.6273	0	0	0	0
-1.6942	-13.185	-0.14524	6.5542	0	0	0	0
-1.7091	-13.2	-0.16732	6.4928	0	0	0	0
-1.7193	-13.215	-0.18199	6.4481	0	0	0	0
-1.73	-13.228	-0.18752	6.4206	0	0	-1.7103	-13.194
-1.7456	-13.237	-0.18315	6.4089	0	0	0	0
-1.7691	-13.24	-0.16913	6.412	0	0	0	0
-1.8017	-13.236	-0.14686	6.4301	0	0	0	0
-1.8436	-13.225	-0.11928	6.4647	0	0	0	0
-1.8938	-13.209	-0.090552	6.5162	0	0	0	0
-1.9513	-13.192	-0.064716	6.5818	0	0	0	0
-2.0153	-13.179	-0.043914	6.6524	0	0	0	0
-2.0836	-13.172	-0.027712	6.7158	0	0	0	0
-2.1514	-13.172	-0.013982	6.7632	0	0	0	0
-2.213	-13.175	-0.000276	6.7923	0	0	0	0
-2.2641	-13.181	0.015106	6.8054	0	0	0	0
-2.3033	-13.189	0.03256	6.8074	0	0	0	0
-2.3313	-13.197	0.050836	6.8041	0	0	0	0
-2.3497	-13.203	0.066749	6.8021	0	0	0	0
-2.3607	-13.208	0.075778	6.8082	0	0	0	0
-2.3662	-13.21	0.073641	6.8296	0	0	0	0
-2.3685	-13.21	0.057521	6.8724	0	0	0	0
-2.3701	-13.208	0.026785	6.9401	0	0	0	0
-2.3733	-13.204	-0.01648	7.0309	0	0	0	0
-2.3784	-13.198	-0.068189	7.1376	0	0	0	0
-2.3834	-13.191	-0.12394	7.2516	0	0	0	0
-2.3845	-13.184	-0.17996	7.3655	0	0	0	0
-2.3776	-13.178	-0.23364	7.4742	0	0	0	0
-2.3591	-13.173	-0.28455	7.5749	0	0	0	0
-2.3269	-13.166	-0.33427	7.6666	0	0	0	0
-2.2812	-13.153	-0.38433	7.7499	0	0	0	0
-2.2249	-13.129	-0.43386	7.8238	0	0	0	0
-2.1639	-13.088	-0.47934	7.8826	-0.5138	8.0562	0	0
-2.1045	-13.029	-0.5167	7.9192	0	0	0	0
-2.0517	-12.954	-0.54335	7.9323	0	0	0	0
-2.0072	-12.872	-0.55879	7.9282	0	0	0	0
-1.9695	-12.787	-0.5642	7.9155	0	0	0	0
-1.9353	-12.703	-0.56182	7.9009	0	0	0	0
-1.9008	-12.62	-0.55439	7.8891	0	0	0	0
-1.8629	-12.539	-0.54463	7.8834	0	0	0	0
-1.8196	-12.461	-0.53481	7.8865	0	0	-0.53872	7.8479
-1.7698	-12.389	-0.52684	7.9012	0	0	0	0
-1.7134	-12.325	-0.52265	7.9294	0	0	0	0
-1.6512	-12.274	-0.52414	7.9713	0	0	0	0
-1.5843	-12.237	-0.53255	8.0237	0	0	0	0
-1.5145	-12.216	-0.54786	8.0815	0	0	0	0
-1.4443	-12.209	-0.56827	8.1393	0	0	0	0
-1.3764	-12.211	-0.59034	8.1931	0	0	0	0
-1.3128	-12.215	-0.61041	8.2409	0	0	0	0
-1.2549	-12.213	-0.62654	8.2851	0	0	0	0
-1.2032	-12.197	-0.63913	8.3334	0	0	0	0
-1.1577	-12.162	-0.65013	8.3959	0	0	0	0
-1.1185	-12.108	-0.66198	8.4806	0	0	0	0
-1.0863	-12.036	-0.67665	8.5888	0	0	0	0
-1.0625	-11.951	-0.69486	8.7112	0	0	0	0
-1.0479	-11.863	-0.71617	8.8326	0	0	0	0
-1.0431	-11.781	-0.7397	8.9426	0	0	0	0
-1.0471	-11.716	-0.76452	9.039	0	0	0	0
-1.0586	-11.671	-0.78902	9.124	0	0	0	0
-1.0751	-11.647	-0.81077	9.2005	0	0	0	0
-1.0931	-11.639	-0.82737	9.2729	0	0	0	0
-1.1078	-11.647	-0.83725	9.3458	0	0	0	0
-1.1144	-11.667	-0.83951	9.4241	0	0	0	0
-1.1087	-11.699	-0.83359	9.5134	0	0	0	0
-1.0875	-11.738	-0.81932	9.6183	0	0	0	0
-1.0491	-11.782	-0.7973	9.7386	0	0	0	0
-0.99433	-11.826	-0.76959	9.8694	0	0	0	0
-0.92637	-11.867	-0.73995	10.006	0	0	0	0
-0.85053	-11.901	-0.71298	10.143	0	0	0	0
-0.77163	-11.924	-0.69204	10.277	0	0	0	0
-0.69164	-11.934	-0.6775	10.407	0	0	0	0
-0.60905	-11.931	-0.66661	10.536	0	0	0	0
-0.52022	-11.916	-0.65516	10.666	0	0	0	0
-0.42207	-11.888	-0.63972	10.796	0	0	0	0
-0.31471	-11.846	-0.6193	10.923	0	0	0	0
-0.2022	-11.797	-0.59531	11.04	0	0	0	0
-0.090912	-11.749	-0.56976	11.141	0	0	0	0
0.013411	-11.711	-0.54327	11.227	0	0	0	0
0.10779	-11.685	-0.51516	11.307	0	0	0	0
0.19296	-11.662	-0.48479	11.394	0	0	0	0
0.27297	-11.634	-0.4525	11.497	0	0	0	0
0.35302	-11.595	-0.4196	11.616	0	0	0	0
0.43671	-11.544	-0.38791	11.746	0	0	0	0
0.52444	-11.487	-0.35905	11.876	0	0	0	0
0.61357	-11.427	-0.33378	11.999	0	0	0	0
0.69942	-11.368	-0.31145	12.106	0	0	0	0
0.77679	-11.315	-0.29005	12.198	0	0	0	0
0.84179	-11.266	-0.26733	12.281	0.9017	-11.136	0	0
0.89359	-11.222	-0.24227	12.368	0	0	0	0
0.93471	-11.174	-0.21611	12.465	0	0	0	0
0.96968	-11.113	-0.19217	12.571	0	0	0	0
1.0037	-11.028	-0.17432	12.679	0	0	0	0
1.0414	-10.911	-0.16527	12.78	0	0	0	0
1.086	-10.765	-0.16607	12.869	0	0	0	0
1.1374	-10.597	-0.17718	12.946	0	0	1.1202	-10.505
1.1932	-10.42	-0.1995	13.011	0	0	0	0
1.2503	-10.25	-0.23426	13.071	0	0	0	0
1.3066	-10.096	-0.28142	13.128	0	0	0	0
1.3613	-9.965	-0.33748	13.181	0	0	0	0
1.4146	-9.861	-0.39504	13.227	0	0	0	0
1.466	-9.7826	-0.44594	13.26	0	0	0	0
1.5153	-9.7261	-0.48531	13.28	0	0	0	0
1.5621	-9.6863	-0.51232	13.289	0	0	0	0
1.6053	-9.6567	-0.5281	13.288	0	0	0	0
1.6429	-9.6312	-0.53365	13.279	0	0	0	0
1.672	-9.604	-0.52848	13.265	0	0	0	0
1.6906	-9.5693	-0.51027	13.249	0	0	0	0
1.6992	-9.5209	-0.4753	13.234	0	0	0	0
1.7012	-9.4541	-0.42003	13.228	0	0	0	0
1.7007	-9.3683	-0.34285	13.233	0	0	0	0
1.7004	-9.2691	-0.24438	13.25	0	0	0	0
1.7013	-9.1642	-0.12714	13.276	0	0	0	0
1.7031	-9.0576	0.003423	13.308	0	0	0	0
1.7057	-8.9487	0.13936	13.34	0	0	0	0
1.7079	-8.8346	0.27435	13.37	0	0	0	0
1.7082	-8.7128	0.40787	13.399	0	0	0	0
1.7051	-8.5827	0.54486	13.433	0	0	0	0
1.6976	-8.4461	0.69107	13.484	0	0	0	0
1.6849	-8.3056	0.84823	13.557	0	0	0	0
1.6662	-8.1634	1.0127	13.648	0	0	0	0
1.6409	-8.0202	1.1781	13.746	0	0	0	0
1.6092	-7.8766	1.3396	13.836	1.355	13.905	0	0
1.5716	-7.7336	1.4962	13.912	0	0	0	0
1.529	-7.5933	1.6493	13.973	0	0	0	0
1.483	-7.459	1.7995	14.016	0	0	0	0
1.4354	-7.3358	1.9463	14.042	0	0	0	0
1.3873	-7.2286	2.0888	14.053	0	0	0	0
1.3391	-7.1403	2.2252	14.055	0	0	0	0
1.2907	-7.0703	2.353	14.055	0	0	0	0
1.2414	-7.0165	2.4697	14.055	0	0	0	0
1.1888	-6.9743	2.5733	14.053	0	0	0	0
1.1309	-6.9364	2.6618	14.048	0	0	2.7529	14.044
1.0675	-6.8943	2.7348	14.039	0	0	0	0
1.0009	-6.8421	2.794	14.027	0	0	0	0
0.93511	-6.7777	2.8425	14.013	0	0	0	0
0.87387	-6.7023	2.8836	13.998	0	0	0	0
0.82046	-6.6203	2.92	13.986	0	0	0	0
0.77705	-6.5383	2.9542	13.983	0	0	0	0
0.74455	-6.4615	2.9876	13.992	0	0	0	0
0.72218	-6.3925	3.0197	14.012	0	0	0	0
0.70685	-6.3321	3.0491	14.036	0	0	0	0
0.69327	-6.2806	3.0733	14.061	0	0	0	0
0.67481	-6.2381	3.0889	14.079	0	0	0	0
0.64468	-6.2035	3.0936	14.088	0	0	0	0
0.59774	-6.1732	3.0881	14.095	0	0	0	0
0.53203	-6.1424	3.0765	14.112	0	0	0	0
0.44854	-6.1068	3.0629	14.153	0	0	0	0
0.35012	-6.0618	3.0498	14.223	0	0	0	0
0.24021	-6.0033	3.0369	14.321	0	0	0	0
0.12096	-5.9296	3.0224	14.439	0	0	0	0
-0.008283	-5.8426	3.0035	14.576	0	0	0	0
-0.1502	-5.7456	2.9772	14.739	0	0	0	0
-0.30682	-5.6414	2.942	14.934	0	0	0	0
