## Supplementary material for "How to control unpredictable others in court-net sports": International match data: n2_7_10.txt

-0.14717	12.522	2.7492	-12.135	0	0	-0.14096	12.452
-0.14466	12.561	2.7412	-12.053	0	0	0	0
-0.13993	12.606	2.7316	-11.95	0	0	0	0
-0.13219	12.648	2.7215	-11.839	0	0	0	0
-0.12123	12.673	2.7127	-11.735	0	0	0	0
-0.10789	12.666	2.7063	-11.648	0	0	0	0
-0.093674	12.62	2.7026	-11.584	0	0	0	0
-0.079718	12.531	2.7008	-11.545	0	0	0	0
-0.066573	12.407	2.7001	-11.527	0	0	0	0
-0.054682	12.267	2.7007	-11.524	0	0	0	0
-0.044451	12.138	2.7038	-11.528	0	0	0	0
-0.035737	12.041	2.711	-11.534	0	0	0	0
-0.027708	11.984	2.7237	-11.536	0	0	0	0
-0.019319	11.969	2.7425	-11.534	0	0	0	0
-0.009963	11.991	2.7662	-11.527	0	0	0	0
5.7e-05	12.042	2.7913	-11.514	0	0	0	0
0.009589	12.106	2.8123	-11.493	0	0	0	0
0.017344	12.17	2.8241	-11.463	0	0	0	0
0.022698	12.225	2.8228	-11.422	0	0	0	0
0.025876	12.268	2.8056	-11.37	2.8287	-11.481	0	0
0.027673	12.292	2.7709	-11.314	0	0	0	0
0.02908	12.295	2.7193	-11.262	0	0	0	0
0.030998	12.28	2.6548	-11.223	0	0	0	0
0.034089	12.256	2.5839	-11.199	0	0	0	0
0.038712	12.234	2.5135	-11.189	0	0	0	0
0.04475	12.22	2.4491	-11.188	0	0	0	0
0.05128	12.219	2.3947	-11.19	0	0	0	0
0.056622	12.232	2.3525	-11.187	0	0	0	0
0.059552	12.261	2.322	-11.176	0	0	0	0
0.060573	12.302	2.3008	-11.153	0	0	0	0
0.061652	12.349	2.286	-11.115	0	0	0	0
0.065147	12.392	2.2749	-11.063	0	0	0	0
0.073175	12.425	2.2647	-11.001	0	0	0	0
0.087167	12.445	2.2529	-10.935	0	0	0	0
0.1075	12.453	2.2368	-10.87	0	0	2.2612	-10.779
0.13369	12.449	2.2153	-10.809	0	0	0	0
0.16484	12.436	2.1888	-10.753	0	0	0	0
0.19924	12.414	2.1579	-10.701	0	0	0	0
0.23401	12.387	2.1227	-10.657	0	0	0	0
0.26581	12.359	2.0818	-10.624	0	0	0	0
0.29189	12.34	2.0337	-10.604	0	0	0	0
0.31079	12.336	1.9775	-10.601	0	0	0	0
0.32271	12.348	1.914	-10.613	0	0	0	0
0.32935	12.372	1.8446	-10.636	0	0	0	0
0.33314	12.404	1.7729	-10.665	0	0	0	0
0.33663	12.441	1.703	-10.696	0	0	0	0
0.34202	12.485	1.6388	-10.725	0	0	0	0
0.35083	12.532	1.5825	-10.748	0	0	0	0
0.36338	12.579	1.5341	-10.767	0	0	0	0
0.37821	12.62	1.4909	-10.782	0	0	0	0
0.3919	12.65	1.4483	-10.796	0	0	0	0
0.39964	12.669	1.4018	-10.814	0	0	0	0
0.39599	12.681	1.3483	-10.838	0	0	0	0
0.37534	12.688	1.2871	-10.872	0	0	0	0
0.33257	12.694	1.2199	-10.919	0	0	0	0
0.26454	12.703	1.1508	-10.982	0	0	0	0
0.17173	12.716	1.0845	-11.06	0	0	0	0
0.058599	12.734	1.0247	-11.151	0	0	0	0
-0.068086	12.75	0.97417	-11.253	0	0	0	0
-0.20189	12.755	0.93448	-11.362	0	0	0	0
-0.33837	12.747	0.90586	-11.473	0	0	0	0
-0.47476	12.733	0.88629	-11.584	0	0	0	0
-0.60889	12.721	0.87207	-11.692	0	0	0	0
-0.73919	12.715	0.85923	-11.796	0	0	0	0
-0.86573	12.717	0.84481	-11.897	0	0	0	0
-0.99132	12.729	0.82713	-11.992	0	0	0	0
-1.1221	12.75	0.80535	-12.077	0	0	0	0
-1.2659	12.78	0.77922	-12.142	0	0	0	0
-1.428	12.818	0.74933	-12.175	0	0	0	0
-1.6078	12.858	0.71698	-12.165	0	0	0	0
-1.7984	12.893	0.68391	-12.106	0	0	0	0
-1.9897	12.921	0.65155	-12.002	0	0	0	0
-2.1736	12.945	0.62077	-11.861	0	0	0	0
-2.3463	12.976	0.59249	-11.702	0	0	0	0
-2.5075	13.022	0.56799	-11.539	0	0	0	0
-2.6587	13.086	0.54832	-11.385	-2.6175	12.666	0	0
-2.8009	13.163	0.53347	-11.242	0	0	0	0
-2.9343	13.234	0.52226	-11.11	0	0	0	0
-3.0593	13.287	0.51274	-10.989	0	0	0	0
-3.1761	13.317	0.50243	-10.876	0	0	-3.2026	13.233
-3.2848	13.334	0.48869	-10.765	0	0	0	0
-3.3854	13.351	0.46931	-10.647	0	0	0	0
-3.4774	13.378	0.44331	-10.517	0	0	0	0
-3.5608	13.421	0.41136	-10.376	0	0	0	0
-3.6364	13.481	0.37553	-10.228	0	0	0	0
-3.7055	13.554	0.33823	-10.083	0	0	0	0
-3.7711	13.64	0.30112	-9.9479	0	0	0	0
-3.8363	13.738	0.26432	-9.8283	0	0	0	0
-3.902	13.843	0.22658	-9.7272	0	0	0	0
-3.9657	13.942	0.18615	-9.6439	0	0	0	0
-4.024	14.014	0.14157	-9.5719	0	0	0	0
-4.0749	14.047	0.091947	-9.4988	0	0	0	0
-4.1185	14.042	0.037309	-9.4127	0	0	0	0
-4.1562	14.008	-0.021353	-9.307	0	0	0	0
-4.1905	13.961	-0.082894	-9.179	0	0	0	0
-4.2239	13.908	-0.14667	-9.0281	0	0	0	0
-4.2564	13.851	-0.21197	-8.8576	0	0	0	0
-4.2849	13.793	-0.27718	-8.6736	0	0	0	0
-4.3036	13.738	-0.34008	-8.483	0	0	0	0
-4.3062	13.695	-0.39866	-8.2924	0	0	0	0
-4.2887	13.668	-0.45152	-8.108	0	0	0	0
-4.2514	13.663	-0.49734	-7.932	0	0	0	0
-4.1987	13.678	-0.53452	-7.7611	0	0	0	0
-4.1361	13.713	-0.56134	-7.5901	0	0	0	0
-4.068	13.761	-0.57586	-7.4189	0	0	0	0
-3.9973	13.812	-0.57604	-7.2543	0	0	0	0
-3.9269	13.855	-0.56076	-7.1045	0	0	0	0
-3.8602	13.887	-0.53107	-6.9741	0	0	0	0
-3.7991	13.91	-0.49074	-6.8623	0	0	0	0
-3.7427	13.921	-0.44558	-6.7646	0	0	0	0
-3.6868	13.913	-0.40101	-6.6727	-0.36438	-6.6006	0	0
-3.6261	13.883	-0.35972	-6.5769	0	0	0	0
-3.556	13.834	-0.32178	-6.4661	0	0	0	0
-3.4733	13.776	-0.28613	-6.3295	0	0	0	0
-3.3768	13.72	-0.25135	-6.1605	0	0	0	0
-3.2676	13.679	-0.21616	-5.9601	0	0	0	0
-3.1486	13.668	-0.1802	-5.7396	0	0	-0.19494	-5.5175
-3.0238	13.692	-0.14441	-5.517	0	0	0	0
-2.8962	13.743	-0.10985	-5.3089	0	0	0	0
-2.7671	13.809	-0.07625	-5.1261	0	0	0	0
-2.6362	13.877	-0.042231	-4.9727	0	0	0	0
-2.5048	13.933	-0.006592	-4.8467	0	0	0	0
-2.3764	13.96	0.03077	-4.7404	0	0	0	0
-2.2546	13.947	0.068789	-4.6448	0	0	0	0
-2.1405	13.894	0.10569	-4.5548	0	0	0	0
-2.0322	13.81	0.13968	-4.4688	0	0	0	0
-1.9256	13.712	0.16952	-4.3849	0	0	0	0
-1.8162	13.613	0.19502	-4.3007	0	0	0	0
-1.7011	13.52	0.21751	-4.2149	0	0	0	0
-1.5795	13.431	0.23999	-4.1274	0	0	0	0
-1.4514	13.342	0.26611	-4.0378	0	0	0	0
-1.3165	13.249	0.29846	-3.9475	0	0	0	0
-1.1735	13.148	0.33701	-3.8605	0	0	0	0
-1.0209	13.032	0.37954	-3.7822	0	0	0	0
-0.85818	12.903	0.42319	-3.7151	0	0	0	0
-0.68831	12.767	0.4648	-3.6581	0	0	0	0
-0.51786	12.638	0.50073	-3.608	0	0	0	0
-0.35419	12.532	0.5281	-3.561	0	0	0	0
-0.20041	12.458	0.54619	-3.5149	0	0	0	0
-0.054272	12.417	0.55677	-3.4709	0	0	0	0
0.088626	12.402	0.56342	-3.4332	0	0	0	0
0.23267	12.406	0.57046	-3.4053	0	0	0	0
0.38236	12.422	0.58178	-3.3876	0	0	0	0
0.54218	12.445	0.6003	-3.379	0	0	0	0
0.71504	12.47	0.62785	-3.3782	0	0	0	0
0.90113	12.492	0.66499	-3.3847	0	0	0	0
1.0991	12.497	0.71042	-3.3986	0	0	0	0
1.3074	12.471	0.76104	-3.4207	0	0	0	0
1.5235	12.405	0.81304	-3.4515	0	0	0	0
1.7431	12.298	0.86243	-3.4899	0	0	0	0
1.9593	12.157	0.90491	-3.5321	0	0	0	0
2.1634	11.996	0.93637	-3.5739	0	0	0	0
2.3477	11.832	0.95459	-3.615	2.4324	11.711	0	0
2.5091	11.683	0.96012	-3.6622	0	0	0	0
2.6504	11.559	0.95535	-3.7256	0	0	0	0
2.7781	11.458	0.9429	-3.8106	0	0	0	0
2.8994	11.373	0.92435	-3.9122	0	0	0	0
3.0199	11.295	0.89997	-4.0181	0	0	0	0
3.1428	11.217	0.86995	-4.1157	0	0	0	0
3.2686	11.14	0.83591	-4.1989	0	0	3.2084	11.16
3.3955	11.064	0.80046	-4.2719	0	0	0	0
3.5204	10.995	0.76542	-4.3437	0	0	0	0
3.6401	10.94	0.73122	-4.421	0	0	0	0
3.7535	10.913	0.69811	-4.5056	0	0	0	0
3.8612	10.922	0.66701	-4.5956	0	0	0	0
3.9648	10.964	0.63949	-4.6874	0	0	0	0
4.0659	11.026	0.61803	-4.7767	0	0	0	0
4.1668	11.09	0.60583	-4.8592	0	0	0	0
4.2706	11.14	0.60545	-4.9315	0	0	0	0
4.3804	11.162	0.61733	-4.9939	0	0	0	0
4.4983	11.157	0.63899	-5.0484	0	0	0	0
4.6241	11.137	0.66455	-5.0965	0	0	0	0
4.7543	11.117	0.68526	-5.1366	0	0	0	0
4.8828	11.106	0.69185	-5.1664	0	0	0	0
5.0023	11.105	0.67684	-5.1854	0	0	0	0
5.1059	11.11	0.63614	-5.195	0	0	0	0
5.1887	11.118	0.57001	-5.1973	0	0	0	0
5.2497	11.131	0.48308	-5.1948	0	0	0	0
5.291	11.149	0.3823	-5.1893	0	0	0	0
5.3157	11.168	0.27408	-5.1833	0	0	0	0
5.327	11.186	0.16281	-5.181	0	0	0	0
5.3266	11.2	0.050793	-5.1861	0	0	0	0
5.3146	11.211	-0.061681	-5.2011	0	0	0	0
5.2889	11.222	-0.17616	-5.2273	0	0	0	0
