## Supplementary material for "How to control unpredictable others in court-net sports": International match data: n2_7_11.txt

0.54229	12.669	-4.0692	-9.4153	0	0	0.52554	12.639
0.52551	12.679	-4.0742	-9.4046	0	0	0	0
0.51754	12.685	-4.0698	-9.3686	0	0	0	0
0.51547	12.688	-4.0577	-9.3075	0	0	0	0
0.51708	12.686	-4.0402	-9.2234	0	0	0	0
0.52112	12.674	-4.0184	-9.1203	0	0	0	0
0.52723	12.647	-3.9931	-9.0056	0	0	0	0
0.53561	12.601	-3.9648	-8.8911	0	0	0	0
0.54656	12.533	-3.9352	-8.7897	0	0	0	0
0.55981	12.447	-3.9065	-8.7125	0	0	0	0
0.57399	12.353	-3.8803	-8.6666	0	0	0	0
0.58709	12.27	-3.8562	-8.6514	0	0	0	0
0.59745	12.21	-3.8319	-8.6595	-3.8513	-8.6097	0	0
0.60423	12.178	-3.8047	-8.6792	0	0	0	0
0.60699	12.175	-3.7728	-8.6984	0	0	0	0
0.6053	12.194	-3.7356	-8.7082	0	0	0	0
0.59923	12.231	-3.6929	-8.7054	0	0	0	0
0.59012	12.275	-3.6453	-8.692	0	0	0	0
0.58029	12.316	-3.5943	-8.6723	0	0	0	0
0.57186	12.347	-3.5418	-8.6492	0	0	0	0
0.56603	12.368	-3.4892	-8.6246	0	0	0	0
0.56336	12.385	-3.4368	-8.5985	0	0	0	0
0.56424	12.404	-3.3846	-8.5691	0	0	0	0
0.56906	12.437	-3.3326	-8.5334	0	0	0	0
0.57813	12.492	-3.2807	-8.4894	0	0	0	0
0.59134	12.569	-3.2296	-8.437	0	0	0	0
0.60754	12.661	-3.1802	-8.3792	0	0	0	0
0.62437	12.758	-3.134	-8.3204	0	0	0	0
0.63879	12.852	-3.0921	-8.266	0	0	0	0
0.64816	12.941	-3.0549	-8.2194	0	0	0	0
0.65107	13.022	-3.0223	-8.181	0	0	0	0
0.64741	13.09	-2.9939	-8.1486	0	0	0	0
0.63835	13.14	-2.97	-8.1196	0	0	0	0
0.62611	13.172	-2.9511	-8.0936	0	0	0	0
0.61332	13.19	-2.9373	-8.0726	0	0	0	0
0.60176	13.198	-2.9283	-8.059	0	0	0	0
0.59205	13.2	-2.9231	-8.0527	0	0	0	0
0.58411	13.2	-2.9202	-8.0508	0	0	0	0
0.57781	13.198	-2.9177	-8.0494	0	0	0	0
0.5729	13.196	-2.9138	-8.0463	0	0	-2.9164	-8.0541
0.56852	13.191	-2.9072	-8.0432	0	0	0	0
0.56295	13.181	-2.8974	-8.0452	0	0	0	0
0.55383	13.164	-2.8843	-8.0575	0	0	0	0
0.5387	13.138	-2.868	-8.0809	0	0	0	0
0.51582	13.103	-2.8486	-8.1111	0	0	0	0
0.48544	13.063	-2.8266	-8.1412	0	0	0	0
0.45154	13.027	-2.8027	-8.1656	0	0	0	0
0.42297	13.012	-2.7784	-8.1805	0	0	0	0
0.41113	13.036	-2.7551	-8.1849	0	0	0	0
0.42519	13.099	-2.7342	-8.1793	0	0	0	0
0.46967	13.188	-2.7161	-8.1657	0	0	0	0
0.5452	13.28	-2.7005	-8.1478	0	0	0	0
0.64878	13.359	-2.6857	-8.1304	0	0	0	0
0.77314	13.419	-2.6682	-8.1179	0	0	0	0
0.90765	13.46	-2.6439	-8.114	0	0	0	0
1.0415	13.479	-2.6083	-8.1222	0	0	0	0
1.167	13.479	-2.5588	-8.1459	0	0	0	0
1.2806	13.469	-2.4951	-8.188	0	0	0	0
1.3818	13.459	-2.4186	-8.2491	0	0	0	0
1.4716	13.452	-2.3325	-8.3279	0	0	0	0
1.5526	13.45	-2.2409	-8.421	0	0	0	0
1.6288	13.458	-2.1479	-8.5228	0	0	0	0
1.7044	13.475	-2.0579	-8.6234	0	0	0	0
1.782	13.5	-1.9747	-8.7119	0	0	0	0
1.8617	13.531	-1.9004	-8.783	0	0	0	0
1.9411	13.562	-1.8347	-8.8391	0	0	0	0
2.0166	13.591	-1.7755	-8.8878	0	0	0	0
2.0858	13.62	-1.7197	-8.938	0	0	0	0
2.1475	13.657	-1.6633	-8.9967	2.1091	13.529	0	0
2.2007	13.711	-1.6023	-9.0687	0	0	0	0
2.2448	13.786	-1.5357	-9.1565	0	0	0	0
2.2791	13.881	-1.4656	-9.2608	0	0	0	0
2.3038	13.99	-1.3966	-9.3805	0	0	0	0
2.3205	14.107	-1.3334	-9.5122	0	0	0	0
2.3315	14.227	-1.2797	-9.6498	0	0	0	0
2.3385	14.345	-1.2375	-9.7844	0	0	0	0
2.343	14.45	-1.2067	-9.9069	0	0	0	0
2.3461	14.536	-1.1856	-10.012	0	0	0	0
2.349	14.601	-1.1711	-10.1	0	0	2.346	14.591
2.3524	14.655	-1.1593	-10.173	0	0	0	0
2.3572	14.706	-1.1468	-10.238	0	0	0	0
2.3639	14.765	-1.1325	-10.297	0	0	0	0
2.3724	14.835	-1.1171	-10.358	0	0	0	0
2.3818	14.912	-1.1021	-10.425	0	0	0	0
2.3904	14.986	-1.0894	-10.503	0	0	0	0
2.3968	15.047	-1.0802	-10.593	0	0	0	0
2.3997	15.081	-1.0754	-10.695	0	0	0	0
2.3979	15.077	-1.0748	-10.802	0	0	0	0
2.3908	15.037	-1.0767	-10.906	0	0	0	0
2.3782	14.974	-1.0797	-11.003	0	0	0	0
2.3605	14.905	-1.0825	-11.087	0	0	0	0
2.3389	14.839	-1.0835	-11.159	0	0	0	0
2.3153	14.777	-1.0809	-11.22	0	0	0	0
2.2925	14.721	-1.0727	-11.273	0	0	0	0
2.2722	14.673	-1.0571	-11.323	0	0	0	0
2.254	14.639	-1.0319	-11.368	0	0	0	0
2.2355	14.62	-0.99448	-11.41	0	0	0	0
2.2142	14.621	-0.94265	-11.448	0	0	0	0
2.1884	14.645	-0.87477	-11.481	0	0	0	0
2.1567	14.698	-0.78985	-11.509	0	0	0	0
2.118	14.785	-0.6885	-11.532	0	0	0	0
2.0709	14.907	-0.57396	-11.549	0	0	0	0
2.0147	15.055	-0.45125	-11.561	0	0	0	0
1.949	15.208	-0.32485	-11.569	0	0	0	0
1.8739	15.337	-0.19734	-11.572	0	0	0	0
1.7899	15.417	-0.068975	-11.569	0	0	0	0
1.6997	15.432	0.062072	-11.556	0	0	0	0
1.6082	15.381	0.19804	-11.532	0	0	0	0
1.5198	15.28	0.33946	-11.498	0	0	0	0
1.4368	15.144	0.48517	-11.458	0	0	0	0
1.3604	14.991	0.63352	-11.419	0	0	0	0
1.2909	14.834	0.78285	-11.384	0	0	0	0
1.2284	14.685	0.93183	-11.358	0.97438	-11.261	0	0
1.173	14.559	1.0805	-11.342	0	0	0	0
1.1237	14.458	1.2296	-11.336	0	0	0	0
1.0773	14.38	1.3777	-11.339	0	0	0	0
1.0293	14.324	1.5208	-11.347	0	0	0	0
0.97616	14.294	1.6538	-11.356	0	0	0	0
0.91686	14.292	1.773	-11.362	0	0	0	0
0.85227	14.313	1.8775	-11.362	0	0	0	0
0.78409	14.346	1.9684	-11.354	0	0	1.9245	-11.328
0.71456	14.375	2.0479	-11.34	0	0	0	0
0.64681	14.382	2.1174	-11.321	0	0	0	0
0.58385	14.354	2.1774	-11.295	0	0	0	0
0.52684	14.288	2.228	-11.264	0	0	0	0
0.47532	14.196	2.2697	-11.227	0	0	0	0
0.42868	14.103	2.303	-11.188	0	0	0	0
0.38663	14.029	2.3279	-11.153	0	0	0	0
0.34886	13.982	2.3443	-11.122	0	0	0	0
0.3154	13.956	2.353	-11.097	0	0	0	0
0.28709	13.936	2.3562	-11.074	0	0	0	0
0.26575	13.912	2.3568	-11.054	0	0	0	0
0.25375	13.878	2.3582	-11.036	0	0	0	0
0.2527	13.837	2.3631	-11.023	0	0	0	0
0.26265	13.793	2.3728	-11.016	0	0	0	0
0.28319	13.754	2.3866	-11.013	0	0	0	0
0.31422	13.72	2.4014	-11.008	0	0	0	0
0.35508	13.695	2.4134	-11.001	0	0	0	0
0.40334	13.679	2.4181	-10.994	0	0	0	0
0.45495	13.671	2.4117	-10.994	0	0	0	0
0.50556	13.666	2.3919	-11.01	0	0	0	0
0.5519	13.658	2.3591	-11.044	0	0	0	0
0.59246	13.649	2.3153	-11.096	0	0	0	0
0.62747	13.645	2.2627	-11.164	0	0	0	0
0.65849	13.651	2.2032	-11.248	0	0	0	0
0.68767	13.663	2.1391	-11.352	0	0	0	0
0.71691	13.676	2.0733	-11.471	0	0	0	0
0.74746	13.686	2.0076	-11.596	0	0	0	0
0.77986	13.69	1.9439	-11.715	0	0	0	0
0.81348	13.688	1.8833	-11.82	0	0	0	0
0.8471	13.679	1.8268	-11.904	0	0	0	0
0.8804	13.662	1.7738	-11.968	0	0	0	0
0.91402	13.64	1.722	-12.014	0	0	0	0
0.94816	13.612	1.6675	-12.05	0	0	0	0
0.98208	13.58	1.6051	-12.085	0	0	0	0
1.0152	13.539	1.5293	-12.13	1.0037	13.624	0	0
1.0479	13.488	1.4369	-12.192	0	0	0	0
1.0814	13.427	1.329	-12.276	0	0	0	0
1.1173	13.359	1.2109	-12.378	0	0	0	0
1.1567	13.283	1.0901	-12.488	0	0	0	0
1.1989	13.201	0.97405	-12.592	0	0	0	0
1.2426	13.118	0.86855	-12.676	0	0	0	0
1.2853	13.04	0.77576	-12.734	0	0	0	0
1.324	12.97	0.69443	-12.764	0	0	0	0
1.3562	12.913	0.62187	-12.773	0	0	0	0
1.3812	12.869	0.55576	-12.769	0	0	0	0
1.4001	12.835	0.49429	-12.761	0	0	0	0
1.4139	12.802	0.43581	-12.76	0	0	0	0
1.4225	12.767	0.37924	-12.771	0	0	0	0
1.4252	12.725	0.32476	-12.798	0	0	0	0
1.4216	12.679	0.27353	-12.842	0	0	0	0
1.4129	12.634	0.22678	-12.897	0	0	0	0
1.4016	12.594	0.18455	-12.953	0	0	1.4074	12.534
1.3906	12.558	0.14519	-13.003	0	0	0	0
1.383	12.527	0.10616	-13.041	0	0	0	0
1.3816	12.501	0.065736	-13.068	0	0	0	0
1.3877	12.485	0.024102	-13.086	0	0	0	0
1.402	12.479	-0.016694	-13.099	0	0	0	0
1.4249	12.474	-0.053709	-13.111	0	0	0	0
1.457	12.46	-0.085142	-13.125	0	0	0	0
1.4973	12.436	-0.1123	-13.141	0	0	0	0
1.5434	12.406	-0.13971	-13.161	0	0	0	0
1.5921	12.381	-0.17371	-13.183	0	0	0	0
1.6405	12.37	-0.22085	-13.202	0	0	0	0
1.6866	12.377	-0.28592	-13.217	0	0	0	0
1.7284	12.4	-0.36968	-13.224	0	0	0	0
1.7639	12.434	-0.468	-13.225	0	0	0	0
1.7915	12.469	-0.57397	-13.219	0	0	0	0
1.8104	12.5	-0.68036	-13.209	0	0	0	0
1.821	12.524	-0.78075	-13.2	0	0	0	0
1.8244	12.544	-0.87053	-13.201	0	0	0	0
1.8218	12.566	-0.94801	-13.219	0	0	0	0
1.814	12.593	-1.0141	-13.26	0	0	0	0
1.8015	12.627	-1.0703	-13.322	0	0	0	0
1.7854	12.668	-1.1176	-13.399	0	0	0	0
1.7677	12.708	-1.1566	-13.483	0	0	0	0
1.7504	12.738	-1.1882	-13.564	0	0	0	0
1.7343	12.749	-1.2132	-13.634	0	0	0	0
1.7182	12.739	-1.2315	-13.687	-1.2434	-13.689	0	0
1.6997	12.711	-1.2438	-13.722	0	0	0	0
1.6765	12.672	-1.2518	-13.743	0	0	0	0
1.6471	12.634	-1.2576	-13.752	0	0	0	0
1.6113	12.603	-1.2632	-13.757	0	0	0	0
1.5703	12.583	-1.2698	-13.76	0	0	0	0
1.5261	12.573	-1.2776	-13.764	0	0	0	0
1.482	12.571	-1.2862	-13.769	0	0	0	0
1.4416	12.572	-1.2963	-13.777	0	0	0	0
1.4072	12.576	-1.3102	-13.788	0	0	0	0
1.379	12.58	-1.3318	-13.802	0	0	0	0
1.3545	12.583	-1.3646	-13.821	0	0	0	0
1.3306	12.584	-1.4104	-13.846	0	0	0	0
1.3036	12.585	-1.468	-13.881	0	0	-1.4389	-13.79
1.2715	12.585	-1.5333	-13.926	0	0	0	0
1.2352	12.586	-1.6008	-13.981	0	0	0	0
1.1994	12.589	-1.666	-14.044	0	0	0	0
1.1701	12.596	-1.7269	-14.113	0	0	0	0
1.1506	12.611	-1.7841	-14.184	0	0	0	0
1.141	12.638	-1.8387	-14.256	0	0	0	0
1.1399	12.681	-1.8915	-14.326	0	0	0	0
1.1453	12.741	-1.9419	-14.392	0	0	0	0
1.155	12.813	-1.9892	-14.45	0	0	0	0
1.1669	12.881	-2.0326	-14.497	0	0	0	0
1.1788	12.93	-2.0714	-14.53	0	0	0	0
1.1907	12.948	-2.1057	-14.55	0	0	0	0
1.2045	12.939	-2.1361	-14.56	0	0	0	0
1.2237	12.913	-2.1631	-14.563	0	0	0	0
1.252	12.881	-2.1874	-14.566	0	0	0	0
1.2916	12.852	-2.2089	-14.57	0	0	0	0
1.3418	12.833	-2.2267	-14.571	0	0	0	0
1.399	12.832	-2.2396	-14.567	0	0	0	0
1.4586	12.855	-2.2454	-14.554	0	0	0	0
1.515	12.91	-2.2416	-14.535	0	0	0	0
1.5626	12.995	-2.2257	-14.509	0	0	0	0
1.5981	13.096	-2.1964	-14.475	0	0	0	0
1.6214	13.192	-2.1533	-14.431	0	0	0	0
1.6345	13.269	-2.0976	-14.377	0	0	0	0
1.6404	13.323	-2.0318	-14.318	0	0	0	0
1.6414	13.356	-1.9594	-14.261	0	0	0	0
1.6388	13.373	-1.8841	-14.212	0	0	0	0
1.6331	13.38	-1.8079	-14.175	0	0	0	0
1.6235	13.38	-1.7316	-14.149	0	0	0	0
1.6088	13.374	-1.6547	-14.129	0	0	0	0
1.5884	13.36	-1.5776	-14.108	0	0	0	0
1.563	13.334	-1.5018	-14.08	0	0	0	0
1.5356	13.295	-1.4291	-14.039	0	0	0	0
1.5101	13.245	-1.3614	-13.986	1.4784	13.032	0	0
1.4892	13.194	-1.3009	-13.927	0	0	0	0
1.4733	13.151	-1.2495	-13.869	0	0	0	0
1.4619	13.122	-1.2083	-13.817	0	0	0	0
1.4548	13.104	-1.1765	-13.776	0	0	0	0
1.4511	13.096	-1.1511	-13.745	0	0	0	0
1.4498	13.094	-1.128	-13.722	0	0	0	0
1.4498	13.093	-1.1031	-13.705	0	0	0	0
1.4499	13.092	-1.0744	-13.689	0	0	0	0
1.4491	13.086	-1.0422	-13.668	0	0	0	0
1.4464	13.073	-1.0084	-13.638	0	0	0	0
1.441	13.053	-0.97533	-13.596	0	0	1.4439	13.047
1.4325	13.027	-0.94475	-13.54	0	0	0	0
1.4213	13.001	-0.91739	-13.475	0	0	0	0
1.4091	12.982	-0.89215	-13.405	0	0	0	0
1.3982	12.984	-0.86688	-13.339	0	0	0	0
1.3902	13.009	-0.84018	-13.286	0	0	0	0
1.3856	13.055	-0.81268	-13.254	0	0	0	0
1.3837	13.103	-0.78693	-13.246	0	0	0	0
1.3836	13.134	-0.76646	-13.259	0	0	0	0
1.3841	13.134	-0.75442	-13.285	0	0	0	0
1.3841	13.102	-0.7522	-13.318	0	0	0	0
1.3825	13.042	-0.7592	-13.35	0	0	0	0
1.3777	12.958	-0.77397	-13.374	0	0	0	0
1.3687	12.861	-0.79559	-13.389	0	0	0	0
1.3546	12.767	-0.8242	-13.395	0	0	0	0
1.3357	12.688	-0.86007	-13.394	0	0	0	0
1.3138	12.633	-0.90204	-13.389	0	0	0	0
1.2915	12.599	-0.94672	-13.38	0	0	0	0
1.2709	12.582	-0.98968	-13.372	0	0	0	0
1.2523	12.577	-1.0273	-13.367	0	0	0	0
1.2346	12.577	-1.0579	-13.368	0	0	0	0
1.2157	12.58	-1.082	-13.375	0	0	0	0
1.1933	12.584	-1.1023	-13.385	0	0	0	0
1.1654	12.589	-1.1228	-13.396	0	0	0	0
1.1317	12.596	-1.1475	-13.403	-1.1385	-13.402	0	0
1.0944	12.608	-1.1804	-13.399	0	0	0	0
1.0576	12.627	-1.2243	-13.384	0	0	0	0
1.0244	12.657	-1.2798	-13.36	0	0	0	0
0.99503	12.7	-1.345	-13.333	0	0	0	0
0.9683	12.754	-1.416	-13.307	0	0	0	0
0.94329	12.814	-1.4886	-13.284	0	0	0	0
0.92021	12.867	-1.5583	-13.264	0	0	0	0
0.89997	12.906	-1.6216	-13.244	0	0	0	0
0.88335	12.925	-1.6759	-13.22	0	0	0	0
0.8702	12.928	-1.7206	-13.19	0	0	0	0
0.85938	12.922	-1.7559	-13.154	0	0	0	0
0.84957	12.913	-1.7824	-13.114	0	0	0	0
0.83993	12.903	-1.8014	-13.076	0	0	0	0
0.83029	12.895	-1.8145	-13.044	0	0	0	0
0.82091	12.89	-1.8237	-13.02	0	0	0	0
0.81235	12.889	-1.8305	-13.004	0	0	0	0
0.80537	12.894	-1.8354	-12.992	0	0	0	0
0.80059	12.906	-1.8389	-12.982	0	0	-1.8462	-12.947
0.7983	12.929	-1.8424	-12.973	0	0	0	0
0.7987	12.963	-1.848	-12.964	0	0	0	0
0.80203	13.007	-1.8589	-12.955	0	0	0	0
0.80857	13.055	-1.8778	-12.946	0	0	0	0
0.81832	13.099	-1.9067	-12.937	0	0	0	0
0.83067	13.133	-1.9467	-12.925	0	0	0	0
0.84429	13.157	-1.9989	-12.91	0	0	0	0
0.85758	13.169	-2.0635	-12.892	0	0	0	0
0.86967	13.171	-2.1392	-12.872	0	0	0	0
0.88161	13.163	-2.2219	-12.856	0	0	0	0
0.89671	13.144	-2.3068	-12.849	0	0	0	0
0.9198	13.11	-2.3893	-12.853	0	0	0	0
0.95589	13.062	-2.4667	-12.865	0	0	0	0
1.0085	13.003	-2.5372	-12.882	0	0	0	0
1.0782	12.942	-2.6004	-12.899	0	0	0	0
1.1624	12.891	-2.6564	-12.916	0	0	0	0
1.2556	12.864	-2.7055	-12.93	0	0	0	0
1.351	12.869	-2.7476	-12.937	0	0	0	0
1.4431	12.9	-2.7811	-12.936	0	0	0	0
1.529	12.949	-2.803	-12.926	0	0	0	0
1.6083	13.005	-2.8092	-12.907	0	0	0	0
1.6832	13.062	-2.7965	-12.879	0	0	0	0
1.7564	13.117	-2.7643	-12.849	1.7167	13.024	0	0
1.8288	13.172	-2.7156	-12.824	0	0	0	0
1.8997	13.224	-2.6549	-12.811	0	0	0	0
1.9687	13.268	-2.5872	-12.812	0	0	0	0
2.037	13.302	-2.5164	-12.831	0	0	0	0
2.1073	13.324	-2.4457	-12.866	0	0	0	0
2.181	13.335	-2.3775	-12.915	0	0	0	0
2.258	13.334	-2.3136	-12.968	0	0	0	0
2.3367	13.318	-2.2544	-13.019	0	0	0	0
2.4138	13.288	-2.1996	-13.063	0	0	0	0
2.4859	13.248	-2.1494	-13.1	0	0	0	0
2.5504	13.208	-2.1047	-13.132	0	0	0	0
2.6058	13.178	-2.0658	-13.162	0	0	0	0
2.6514	13.165	-2.0305	-13.192	0	0	0	0
2.687	13.169	-1.9951	-13.22	0	0	0	0
2.714	13.182	-1.9559	-13.244	0	0	0	0
2.7349	13.197	-1.9109	-13.261	0	0	0	0
2.7529	13.208	-1.8609	-13.268	0	0	2.7121	13.188
2.7708	13.214	-1.808	-13.265	0	0	0	0
2.7901	13.216	-1.7541	-13.255	0	0	0	0
2.812	13.217	-1.7	-13.242	0	0	0	0
2.839	13.222	-1.6462	-13.23	0	0	0	0
2.8739	13.236	-1.5929	-13.222	0	0	0	0
2.9186	13.266	-1.5406	-13.223	0	0	0	0
2.9719	13.316	-1.4908	-13.234	0	0	0	0
3.0294	13.387	-1.4452	-13.252	0	0	0	0
3.0848	13.474	-1.4056	-13.271	0	0	0	0
3.1318	13.563	-1.3737	-13.281	0	0	0	0
3.1659	13.642	-1.3497	-13.28	0	0	0	0
3.1851	13.704	-1.3327	-13.266	0	0	0	0
3.1895	13.749	-1.3216	-13.24	0	0	0	0
3.1804	13.78	-1.3165	-13.207	0	0	0	0
3.16	13.798	-1.3205	-13.17	0	0	0	0
3.1316	13.803	-1.3387	-13.135	0	0	0	0
3.0987	13.795	-1.3776	-13.1	0	0	0	0
3.0638	13.779	-1.443	-13.065	0	0	0	0
3.0266	13.76	-1.5364	-13.028	0	0	0	0
2.9846	13.743	-1.6545	-12.987	0	0	0	0
2.9352	13.732	-1.7906	-12.945	0	0	0	0
2.878	13.731	-1.9366	-12.907	0	0	0	0
2.8151	13.744	-2.0836	-12.881	0	0	0	0
2.7487	13.78	-2.2245	-12.87	0	0	0	0
2.6804	13.844	-2.3551	-12.873	0	0	0	0
2.6105	13.938	-2.4738	-12.884	0	0	0	0
2.5383	14.049	-2.5808	-12.897	0	0	0	0
2.4629	14.153	-2.6774	-12.905	0	0	0	0
2.384	14.231	-2.7662	-12.903	0	0	0	0
2.3023	14.267	-2.8512	-12.886	0	0	0	0
2.2194	14.258	-2.9373	-12.853	-2.8671	-12.879	0	0
2.1379	14.208	-3.0281	-12.805	0	0	0	0
2.0614	14.126	-3.1244	-12.745	0	0	0	0
1.9929	14.02	-3.2232	-12.679	0	0	0	0
1.934	13.897	-3.3178	-12.613	0	0	0	0
1.8851	13.775	-3.4011	-12.551	0	0	0	0
1.8462	13.671	-3.4683	-12.502	0	0	0	0
1.8155	13.602	-3.5185	-12.469	0	0	0	0
1.7901	13.575	-3.5535	-12.451	0	0	0	0
1.767	13.585	-3.5768	-12.443	0	0	0	0
1.745	13.623	-3.5921	-12.439	0	0	0	0
1.7236	13.679	-3.6042	-12.43	0	0	0	0
1.703	13.741	-3.6183	-12.412	0	0	-3.5869	-12.408
1.6839	13.798	-3.6393	-12.381	0	0	0	0
1.6669	13.842	-3.6706	-12.34	0	0	0	0
1.6527	13.871	-3.7127	-12.296	0	0	0	0
1.6409	13.887	-3.7639	-12.257	0	0	0	0
1.6297	13.893	-3.8208	-12.228	0	0	0	0
1.6169	13.892	-3.8807	-12.214	0	0	0	0
1.6002	13.885	-3.9422	-12.211	0	0	0	0
1.5792	13.873	-4.005	-12.22	0	0	0	0
1.5556	13.86	-4.0694	-12.236	0	0	0	0
1.5338	13.845	-4.1357	-12.259	0	0	0	0
1.52	13.834	-4.2032	-12.286	0	0	0	0
1.5211	13.825	-4.2695	-12.314	0	0	0	0
1.5421	13.819	-4.331	-12.342	0	0	0	0
1.5855	13.811	-4.3868	-12.366	0	0	0	0
1.6506	13.804	-4.4386	-12.385	0	0	0	0
1.7333	13.806	-4.4882	-12.399	0	0	0	0
1.8266	13.822	-4.536	-12.406	0	0	0	0
1.9224	13.85	-4.5806	-12.409	0	0	0	0
2.0137	13.879	-4.6188	-12.408	0	0	0	0
2.0971	13.897	-4.6471	-12.405	0	0	0	0
2.1741	13.901	-4.6614	-12.4	0	0	0	0
2.2485	13.898	-4.6569	-12.391	0	0	0	0
2.3242	13.897	-4.6293	-12.374	0	0	0	0
2.4038	13.899	-4.5767	-12.345	0	0	0	0
2.4882	13.903	-4.5006	-12.307	2.5269	13.737	0	0
2.5779	13.899	-4.4058	-12.265	0	0	0	0
2.6747	13.877	-4.2979	-12.229	0	0	0	0
2.7812	13.834	-4.1824	-12.208	0	0	0	0
2.8988	13.775	-4.0633	-12.208	0	0	0	0
3.026	13.714	-3.9436	-12.227	0	0	0	0
3.1577	13.662	-3.8262	-12.257	0	0	0	0
3.2872	13.624	-3.7144	-12.286	0	0	0	0
3.4084	13.607	-3.6104	-12.306	0	0	0	0
3.5156	13.609	-3.5146	-12.316	0	0	0	0
3.6047	13.621	-3.4262	-12.318	0	0	0	0
3.6751	13.637	-3.3431	-12.315	0	0	0	0
3.7302	13.652	-3.2615	-12.308	0	0	0	0
3.7754	13.667	-3.1769	-12.299	0	0	0	0
3.815	13.684	-3.0865	-12.289	0	0	3.84	13.614
3.8525	13.705	-2.9891	-12.277	0	0	0	0
3.8905	13.733	-2.8848	-12.265	0	0	0	0
3.9322	13.767	-2.7744	-12.257	0	0	0	0
3.9805	13.808	-2.6603	-12.257	0	0	0	0
4.0372	13.862	-2.546	-12.268	0	0	0	0
4.1019	13.929	-2.4355	-12.293	0	0	0	0
4.1715	14.002	-2.3327	-12.327	0	0	0	0
4.2415	14.066	-2.2412	-12.363	0	0	0	0
4.3084	14.114	-2.1632	-12.395	0	0	0	0
4.3707	14.145	-2.0985	-12.418	0	0	0	0
4.4278	14.163	-2.0433	-12.434	0	0	0	0
4.4787	14.174	-1.9929	-12.444	0	0	0	0
4.5219	14.186	-1.9423	-12.452	0	0	0	0
4.5559	14.201	-1.8876	-12.459	0	0	0	0
4.5808	14.224	-1.825	-12.466	0	0	0	0
4.5981	14.249	-1.7537	-12.475	0	0	0	0
4.6097	14.27	-1.676	-12.487	0	0	0	0
4.6167	14.277	-1.5966	-12.504	0	0	0	0
4.619	14.265	-1.5195	-12.53	0	0	0	0
4.6144	14.241	-1.4471	-12.571	0	0	0	0
4.599	14.215	-1.38	-12.626	0	0	0	0
4.5682	14.198	-1.3184	-12.692	0	0	0	0
4.5186	14.195	-1.2631	-12.758	0	0	0	0
4.4498	14.206	-1.2152	-12.817	0	0	0	0
4.3632	14.229	-1.1753	-12.866	0	0	0	0
4.2614	14.254	-1.1421	-12.902	-1.1551	-12.876	0	0
4.1485	14.271	-1.1138	-12.922	0	0	0	0
4.0289	14.267	-1.0882	-12.928	0	0	0	0
3.9059	14.242	-1.0637	-12.922	0	0	0	0
3.7804	14.207	-1.0388	-12.909	0	0	0	0
3.6532	14.178	-1.0128	-12.892	0	0	0	0
3.5269	14.167	-0.98633	-12.874	0	0	0	0
3.4041	14.169	-0.96047	-12.856	0	0	0	0
3.2871	14.173	-0.93671	-12.841	0	0	0	0
3.1772	14.164	-0.91643	-12.827	0	0	0	0
3.0741	14.137	-0.90068	-12.817	0	0	0	0
2.9757	14.096	-0.89035	-12.811	0	0	0	0
2.8784	14.047	-0.88586	-12.807	0	0	0	0
2.7782	14.003	-0.88612	-12.805	0	0	0	0
2.6711	13.972	-0.88806	-12.803	0	0	0	0
2.5546	13.966	-0.88789	-12.8	0	0	0	0
2.429	13.996	-0.88255	-12.794	0	0	-0.88263	-12.766
2.2988	14.061	-0.86985	-12.787	0	0	0	0
2.1698	14.151	-0.84831	-12.779	0	0	0	0
2.0468	14.247	-0.81744	-12.772	0	0	0	0
1.932	14.336	-0.77837	-12.764	0	0	0	0
1.8258	14.412	-0.73399	-12.753	0	0	0	0
1.7273	14.47	-0.68831	-12.739	0	0	0	0
1.6339	14.504	-0.64546	-12.721	0	0	0	0
1.5415	14.516	-0.60865	-12.701	0	0	0	0
1.4452	14.511	-0.57968	-12.682	0	0	0	0
1.3401	14.499	-0.5588	-12.666	0	0	0	0
1.2227	14.485	-0.54484	-12.654	0	0	0	0
1.0931	14.47	-0.53541	-12.646	0	0	0	0
0.95391	14.455	-0.52734	-12.641	0	0	0	0
0.80817	14.44	-0.51724	-12.639	0	0	0	0
0.65989	14.429	-0.50204	-12.643	0	0	0	0
0.51456	14.429	-0.4792	-12.655	0	0	0	0
0.37853	14.449	-0.44698	-12.679	0	0	0	0
0.25767	14.489	-0.40507	-12.716	0	0	0	0
0.15585	14.545	-0.35494	-12.765	0	0	0	0
0.073858	14.61	-0.29971	-12.82	0	0	0	0
0.009724	14.68	-0.24344	-12.873	0	0	0	0
-0.04002	14.747	-0.19037	-12.918	0	0	0	0
-0.079585	14.804	-0.14371	-12.952	0	0	0	0
-0.11346	14.847	-0.10453	-12.974	0	0	0	0
-0.14583	14.875	-0.071794	-12.99	0	0	0	0
-0.18007	14.893	-0.043326	-13	0	0	0	0
-0.21776	14.904	-0.017132	-13.003	0	0	0	0
-0.25788	14.911	0.007641	-12.996	0	0	0	0
-0.2972	14.914	0.030483	-12.982	0	0	0	0
-0.33193	14.913	0.050017	-12.965	0	0	0	0
-0.3597	14.907	0.06473	-12.951	0	0	0	0
-0.38018	14.894	0.073693	-12.942	-0.37064	14.85	0	0
-0.39437	14.869	0.077134	-12.939	0	0	0	0
-0.40376	14.833	0.076398	-12.941	0	0	0	0
-0.41023	14.785	0.07332	-12.947	0	0	0	0
-0.41592	14.732	0.069553	-12.957	0	0	0	0
-0.42263	14.682	0.066183	-12.969	0	0	0	0
-0.43114	14.644	0.063668	-12.981	0	0	0	0
-0.44082	14.619	0.062042	-12.988	0	0	0	0
-0.45038	14.61	0.061176	-12.987	0	0	0	0
-0.4592	14.619	0.06095	-12.976	0	0	0	0
-0.46803	14.648	0.061339	-12.954	0	0	0	0
-0.47857	14.7	0.062428	-12.923	0	0	-0.46929	14.579
-0.49275	14.776	0.06435	-12.886	0	0	0	0
-0.5118	14.871	0.06707	-12.85	0	0	0	0
-0.53553	14.969	0.070127	-12.82	0	0	0	0
-0.5625	15.051	0.072727	-12.799	0	0	0	0
-0.59099	15.102	0.074302	-12.79	0	0	0	0
-0.61926	15.117	0.075106	-12.795	0	0	0	0
-0.64531	15.1	0.076262	-12.814	0	0	0	0
-0.66686	15.063	0.079221	-12.844	0	0	0	0
-0.6823	15.021	0.085411	-12.88	0	0	0	0
-0.6912	14.983	0.096747	-12.915	0	0	0	0
-0.69403	14.955	0.1162	-12.945	0	0	0	0
-0.69154	14.936	0.14739	-12.968	0	0	0	0
-0.68455	14.926	0.19328	-12.983	0	0	0	0
-0.6739	14.921	0.25506	-12.989	0	0	0	0
-0.6603	14.92	0.33221	-12.991	0	0	0	0
-0.64408	14.92	0.42371	-12.989	0	0	0	0
-0.62535	14.92	0.52802	-12.988	0	0	0	0
-0.60446	14.92	0.64186	-12.985	0	0	0	0
-0.58233	14.92	0.76005	-12.981	0	0	0	0
-0.56092	14.92	0.87716	-12.973	0	0	0	0
-0.54255	14.92	0.98873	-12.966	0	0	0	0
-0.52839	14.92	1.0921	-12.963	0	0	0	0
-0.5178	14.919	1.1862	-12.969	0	0	0	0
-0.50885	14.918	1.2709	-12.985	0	0	0	0
-0.49933	14.915	1.3462	-13.008	0	0	0	0
-0.48749	14.909	1.4129	-13.034	0	0	0	0
-0.47265	14.899	1.4734	-13.059	0	0	0	0
-0.45537	14.883	1.5303	-13.083	0	0	0	0
-0.43677	14.863	1.5852	-13.108	0	0	0	0
-0.41816	14.84	1.6376	-13.136	0	0	0	0
-0.40115	14.82	1.6861	-13.169	0.99654	-7.4659	0	0
-0.38738	14.805	1.7292	-13.204	0	0	0	0
-0.37752	14.792	1.7659	-13.238	0	0	0	0
-0.37094	14.769	1.7947	-13.264	0	0	0	0
-0.36631	14.728	1.8153	-13.281	0	0	0	0
-0.36231	14.67	1.8286	-13.288	0	0	0	0
-0.35803	14.608	1.8369	-13.286	0	0	0	0
-0.35304	14.558	1.8428	-13.279	0	0	0	0
-0.34734	14.531	1.8485	-13.267	0	0	0	0
-0.34134	14.522	1.855	-13.255	0	0	0	0
-0.3357	14.518	1.8629	-13.246	0	0	0	0
-0.33087	14.509	1.8731	-13.242	0	0	1.1081	-7.531
-0.32703	14.488	1.8877	-13.246	0	0	0	0
-0.32422	14.458	1.9086	-13.26	0	0	0	0
-0.32256	14.425	1.9365	-13.282	0	0	0	0
-0.32227	14.393	1.9698	-13.309	0	0	0	0
-0.32363	14.362	2.0048	-13.337	0	0	0	0
-0.32698	14.324	2.0379	-13.358	0	0	0	0
-0.3326	14.275	2.0665	-13.367	0	0	0	0
-0.34045	14.208	2.0897	-13.364	0	0	0	0
-0.34969	14.125	2.1084	-13.353	0	0	0	0
-0.35877	14.036	2.1244	-13.335	0	0	0	0
-0.36684	13.953	2.1407	-13.313	0	0	0	0
-0.37545	13.887	2.1597	-13.287	0	0	0	0
-0.3883	13.835	2.1826	-13.256	0	0	0	0
-0.40964	13.79	2.2077	-13.223	0	0	0	0
-0.44278	13.742	2.23	-13.19	0	0	0	0
-0.48925	13.688	2.2429	-13.161	0	0	0	0
-0.5494	13.63	2.2408	-13.14	0	0	0	0
-0.62362	13.572	2.2204	-13.127	0	0	0	0
-0.7114	13.516	2.1801	-13.125	0	0	0	0
-0.80953	13.459	2.1208	-13.13	0	0	0	0
-0.91215	13.406	2.0456	-13.142	0	0	0	0
-1.0126	13.366	1.9598	-13.155	0	0	0	0
-1.1063	13.349	1.8694	-13.165	0	0	0	0
-1.192	13.359	1.7804	-13.174	0	0	0	0
-1.272	13.389	1.6966	-13.185	0	0	0	0
-1.3516	13.435	1.6191	-13.196	0	0	0	0
-1.4383	13.493	1.5469	-13.207	0	0	0	0
-1.538	13.554	1.4774	-13.215	0	0	0	0
-1.6526	13.608	1.4085	-13.219	0	0	0	0
-1.778	13.645	1.339	-13.22	0	0	0	0
-1.9064	13.665	1.2701	-13.219	0	0	0	0
-2.0289	13.674	1.2042	-13.223	0	0	0	0
-2.1385	13.684	1.1431	-13.234	0	0	0	0
-2.2311	13.699	1.0875	-13.255	-0.40007	2.4452	0	0
-2.3064	13.721	1.0363	-13.285	0	0	0	0
-2.3671	13.752	0.98838	-13.32	0	0	0	0
-2.4175	13.793	0.9429	-13.351	0	0	0	0
-2.461	13.843	0.90047	-13.375	0	0	0	0
-2.4987	13.896	0.8634	-13.387	0	0	0	0
-2.5294	13.944	0.83462	-13.389	0	0	0	0
-2.5524	13.982	0.81579	-13.384	0	0	0	0
-2.5693	14.008	0.80669	-13.374	0	0	0	0
-2.5837	14.024	0.80593	-13.363	0	0	0	0
-2.5993	14.033	0.8116	-13.356	0	0	0	0
-2.6195	14.037	0.82159	-13.353	0	0	0	0
-2.6456	14.037	0.83386	-13.355	0	0	-0.47151	2.4998
-2.6771	14.032	0.84674	-13.363	0	0	0	0
-2.7127	14.021	0.85913	-13.375	0	0	0	0
-2.7507	14	0.87042	-13.393	0	0	0	0
-2.7896	13.968	0.88047	-13.415	0	0	0	0
-2.8276	13.928	0.88942	-13.444	0	0	0	0
-2.863	13.883	0.89747	-13.48	0	0	0	0
-2.8943	13.842	0.90448	-13.52	0	0	0	0
-2.9214	13.811	0.9095	-13.558	0	0	0	0
-2.9445	13.79	0.91056	-13.588	0	0	0	0
-2.9631	13.779	0.90488	-13.606	0	0	0	0
-2.9752	13.775	0.88907	-13.614	0	0	0	0
-2.9785	13.774	0.85953	-13.617	0	0	0	0
-2.9712	13.775	0.81321	-13.619	0	0	0	0
-2.9533	13.776	0.74889	-13.623	0	0	0	0
-2.9249	13.775	0.66762	-13.629	0	0	0	0
-2.8856	13.773	0.57274	-13.637	0	0	0	0
-2.834	13.77	0.47008	-13.646	0	0	0	0
-2.7703	13.764	0.36775	-13.655	0	0	0	0
-2.6975	13.758	0.2746	-13.663	0	0	0	0
-2.6204	13.75	0.19715	-13.671	0	0	0	0
-2.5426	13.743	0.13667	-13.679	0	0	0	0
-2.4649	13.736	0.088597	-13.685	0	0	0	0
-2.3868	13.728	0.044613	-13.689	0	0	0	0
-2.3095	13.721	-0.003816	-13.685	0	0	0	0
-2.236	13.713	-0.062029	-13.669	0	0	0	0
-2.169	13.707	-0.13028	-13.637	0	0	0	0
-2.1098	13.701	-0.20387	-13.59	0	0	0	0
-2.0584	13.696	-0.27497	-13.536	0	0	0	0
-2.0148	13.692	-0.336	-13.483	0	0	0	0
