## Supplementary material for "How to control unpredictable others in court-net sports": International match data: n3_2_1.txt

0.37511	-12.164	-2.9646	13.558	0	0	0.38063	-12.169
0.37689	-12.155	-2.9521	13.561	0	0	0	0
0.37546	-12.148	-2.9384	13.557	0	0	0	0
0.37088	-12.145	-2.9243	13.539	0	0	0	0
0.36396	-12.148	-2.9104	13.501	0	0	0	0
0.35641	-12.157	-2.8979	13.435	0	0	0	0
0.35016	-12.176	-2.8871	13.342	0	0	0	0
0.34632	-12.202	-2.8779	13.226	0	0	0	0
0.34453	-12.233	-2.8692	13.099	0	0	0	0
0.34322	-12.264	-2.8595	12.975	0	0	0	0
0.3403	-12.289	-2.847	12.866	0	0	0	0
0.33396	-12.305	-2.83	12.784	0	0	0	0
0.32331	-12.31	-2.8072	12.734	0	0	0	0
0.30867	-12.305	-2.778	12.715	0	0	0	0
0.29118	-12.292	-2.7419	12.717	0	0	0	0
0.27205	-12.278	-2.6982	12.732	0	0	0	0
0.25216	-12.266	-2.6456	12.756	-0.46804	2.2623	0	0
0.23216	-12.262	-2.582	12.782	0	0	0	0
0.21271	-12.269	-2.505	12.803	0	0	0	0
0.19461	-12.288	-2.4134	12.808	0	0	0	0
0.17848	-12.317	-2.3086	12.79	0	0	0	0
0.16455	-12.354	-2.1946	12.746	0	0	0	0
0.15276	-12.396	-2.0777	12.674	0	0	0	0
0.14284	-12.439	-1.9649	12.577	0	0	0	0
0.13439	-12.48	-1.8614	12.466	0	0	0	0
0.12677	-12.519	-1.769	12.359	0	0	0	0
0.11905	-12.554	-1.6878	12.27	0	0	0	0
0.11006	-12.587	-1.6177	12.207	0	0	0	0
0.098665	-12.619	-1.5591	12.17	0	0	0	0
0.08406	-12.651	-1.512	12.152	0	0	0	0
0.065728	-12.684	-1.475	12.147	0	0	0	0
0.043183	-12.715	-1.4452	12.148	0	0	0	0
0.01607	-12.744	-1.4187	12.151	0	0	0	0
-0.015668	-12.772	-1.3909	12.152	0	0	0	0
-0.052134	-12.798	-1.358	12.151	0	0	-0.76609	2.5756
-0.093757	-12.827	-1.3177	12.15	0	0	0	0
-0.14063	-12.859	-1.2692	12.151	0	0	0	0
-0.1913	-12.896	-1.212	12.16	0	0	0	0
-0.24229	-12.937	-1.1454	12.182	0	0	0	0
-0.28941	-12.976	-1.0693	12.217	0	0	0	0
-0.32995	-13.011	-0.98608	12.264	0	0	0	0
-0.36395	-13.039	-0.90085	12.316	0	0	0	0
-0.39389	-13.058	-0.81952	12.367	0	0	0	0
-0.42393	-13.069	-0.74667	12.409	0	0	0	0
-0.45885	-13.076	-0.68435	12.435	0	0	0	0
-0.50245	-13.083	-0.63199	12.442	0	0	0	0
-0.55629	-13.094	-0.58674	12.43	0	0	0	0
-0.61931	-13.113	-0.54381	12.404	0	0	0	0
-0.68843	-13.142	-0.49756	12.368	0	0	0	0
-0.75952	-13.183	-0.44344	12.332	0	0	0	0
-0.82882	-13.23	-0.37937	12.305	0	0	0	0
-0.89404	-13.279	-0.30609	12.294	0	0	0	0
-0.95474	-13.32	-0.22642	12.303	0	0	0	0
-1.0125	-13.346	-0.14384	12.329	0	0	0	0
-1.0707	-13.353	-0.061584	12.371	-0.38784	-3.0649	0	0
-1.1339	-13.343	0.017366	12.424	0	0	0	0
-1.2053	-13.32	0.090034	12.477	0	0	0	0
-1.286	-13.291	0.1539	12.522	0	0	0	0
-1.3745	-13.261	0.20792	12.553	0	0	0	0
-1.4671	-13.235	0.25317	12.572	0	0	0	0
-1.5594	-13.215	0.29262	12.589	0	0	0	0
-1.6468	-13.203	0.3298	12.612	0	0	0	0
-1.725	-13.197	0.36737	12.647	0	0	0	0
-1.791	-13.197	0.40647	12.699	0	0	0	0
-1.844	-13.2	0.44695	12.763	0	0	0	0
-1.8853	-13.205	0.48753	12.833	0	0	0	0
-1.9175	-13.21	0.52597	12.899	0	0	0	0
-1.9436	-13.213	0.55962	12.955	0	0	0	0
-1.9663	-13.216	0.58638	12.999	0	0	0	0
-1.988	-13.217	0.60541	13.033	0	0	-1.9805	-13.207
-2.0115	-13.218	0.61725	13.063	0	0	0	0
-2.0395	-13.217	0.62355	13.096	0	0	0	0
-2.0745	-13.215	0.62648	13.137	0	0	0	0
-2.1178	-13.21	0.6279	13.185	0	0	0	0
-2.1684	-13.202	0.62864	13.236	0	0	0	0
-2.2234	-13.193	0.62837	13.289	0	0	0	0
-2.2786	-13.184	0.62568	13.341	0	0	0	0
-2.3297	-13.177	0.61887	13.386	0	0	0	0
-2.3736	-13.177	0.60737	13.421	0	0	0	0
-2.4092	-13.184	0.59323	13.442	0	0	0	0
-2.4365	-13.201	0.58181	13.451	0	0	0	0
-2.4566	-13.228	0.58118	13.453	0	0	0	0
-2.4703	-13.262	0.60043	13.454	0	0	0	0
-2.4791	-13.3	0.64737	13.457	0	0	0	0
-2.4848	-13.337	0.72616	13.461	0	0	0	0
-2.4887	-13.368	0.83568	13.462	0	0	0	0
-2.4915	-13.391	0.9691	13.454	0	0	0	0
-2.4931	-13.405	1.116	13.438	0	0	0	0
-2.4927	-13.41	1.2663	13.417	0	0	0	0
-2.4888	-13.407	1.4128	13.398	0	0	0	0
-2.4797	-13.397	1.5521	13.383	0	0	0	0
-2.4633	-13.382	1.6836	13.376	0	0	0	0
-2.4376	-13.362	1.808	13.374	0	0	0	0
-2.4013	-13.34	1.9255	13.376	0	0	0	0
-2.3535	-13.318	2.0361	13.38	0	0	0	0
-2.2956	-13.296	2.1398	13.387	0	0	0	0
-2.2307	-13.278	2.238	13.397	0	0	0	0
-2.1624	-13.265	2.3329	13.41	0	0	0	0
-2.0937	-13.256	2.4261	13.422	2.3649	13.441	0	0
-2.0263	-13.249	2.5172	13.424	0	0	0	0
-1.9606	-13.244	2.6045	13.412	0	0	0	0
-1.8968	-13.24	2.6868	13.39	0	0	0	0
-1.8356	-13.237	2.7649	13.37	0	0	0	0
-1.7786	-13.239	2.84	13.365	0	0	0	0
-1.7271	-13.245	2.9114	13.376	0	0	0	0
-1.6822	-13.252	2.9762	13.391	0	0	0	0
-1.6446	-13.258	3.0322	13.397	0	0	0	0
-1.6146	-13.264	3.0791	13.39	0	0	0	0
-1.5914	-13.268	3.1178	13.373	0	0	0	0
-1.5738	-13.272	3.1492	13.355	0	0	0	0
-1.5595	-13.274	3.1754	13.344	0	0	0	0
-1.5461	-13.277	3.1999	13.347	0	0	0	0
-1.5311	-13.281	3.2276	13.365	0	0	0	0
-1.5132	-13.288	3.2631	13.399	0	0	3.1866	13.25
-1.4921	-13.3	3.309	13.443	0	0	0	0
-1.469	-13.32	3.3646	13.491	0	0	0	0
-1.4456	-13.348	3.4277	13.539	0	0	0	0
-1.424	-13.384	3.4958	13.586	0	0	0	0
-1.4061	-13.423	3.5666	13.633	0	0	0	0
-1.3932	-13.46	3.6378	13.68	0	0	0	0
-1.3851	-13.49	3.7071	13.722	0	0	0	0
-1.3813	-13.506	3.7719	13.747	0	0	0	0
-1.3809	-13.508	3.8296	13.744	0	0	0	0
-1.3835	-13.499	3.8792	13.713	0	0	0	0
-1.3888	-13.484	3.9223	13.659	0	0	0	0
-1.3957	-13.471	3.9618	13.598	0	0	0	0
-1.4026	-13.467	4.0007	13.543	0	0	0	0
-1.4064	-13.477	4.0416	13.507	0	0	0	0
-1.4045	-13.504	4.086	13.493	0	0	0	0
-1.3948	-13.548	4.1331	13.499	0	0	0	0
-1.378	-13.604	4.1796	13.512	0	0	0	0
-1.3563	-13.663	4.2214	13.52	0	0	0	0
-1.3339	-13.72	4.2553	13.516	0	0	0	0
-1.3153	-13.767	4.2782	13.5	0	0	0	0
-1.305	-13.801	4.287	13.475	0	0	0	0
-1.3072	-13.82	4.2786	13.449	-1.2763	-13.8	0	0
-1.3245	-13.826	4.2506	13.423	0	0	0	0
-1.3574	-13.824	4.2021	13.397	0	0	0	0
-1.4041	-13.82	4.134	13.373	0	0	0	0
-1.4602	-13.822	4.0485	13.353	0	0	0	0
-1.5199	-13.835	3.9486	13.34	0	0	0	0
-1.5769	-13.858	3.8382	13.337	0	0	0	0
-1.6259	-13.887	3.7225	13.345	0	0	0	0
-1.6639	-13.919	3.6071	13.362	0	0	0	0
-1.6905	-13.947	3.4975	13.387	0	0	0	0
-1.7074	-13.97	3.3976	13.418	0	0	0	0
-1.7176	-13.986	3.3084	13.45	0	0	0	0
-1.7238	-13.995	3.2277	13.475	0	0	0	0
-1.7288	-13.999	3.1508	13.488	0	0	-1.7039	-13.922
-1.7341	-13.998	3.0713	13.49	0	0	0	0
-1.7407	-13.994	2.9836	13.481	0	0	0	0
-1.7488	-13.987	2.8851	13.469	0	0	0	0
-1.7587	-13.977	2.7775	13.462	0	0	0	0
-1.77	-13.963	2.6653	13.47	0	0	0	0
-1.7814	-13.949	2.5537	13.499	0	0	0	0
-1.7902	-13.937	2.4474	13.55	0	0	0	0
-1.7935	-13.934	2.3497	13.616	0	0	0	0
-1.7887	-13.946	2.262	13.686	0	0	0	0
-1.7743	-13.978	2.1837	13.748	0	0	0	0
-1.7503	-14.028	2.112	13.792	0	0	0	0
-1.7181	-14.092	2.0422	13.813	0	0	0	0
-1.6807	-14.162	1.9688	13.813	0	0	0	0
-1.6418	-14.231	1.8865	13.798	0	0	0	0
-1.6048	-14.292	1.7918	13.777	0	0	0	0
-1.5716	-14.34	1.6841	13.762	0	0	0	0
-1.5426	-14.374	1.5648	13.764	0	0	0	0
-1.5165	-14.394	1.436	13.788	0	0	0	0
-1.4905	-14.401	1.2993	13.828	0	0	0	0
-1.4611	-14.396	1.1564	13.876	0	0	0	0
-1.4253	-14.38	1.0095	13.923	0	0	0	0
-1.3813	-14.353	0.86203	13.969	0	0	0	0
-1.3293	-14.318	0.71827	14.019	0	0	0	0
-1.2709	-14.279	0.58291	14.076	0	0	0	0
-1.2093	-14.241	0.45995	14.137	0	0	0	0
-1.1485	-14.207	0.35229	14.203	0	0	0	0
-1.0927	-14.179	0.26086	14.271	0.20799	14.048	0	0
-1.0451	-14.156	0.18385	14.333	0	0	0	0
-1.0068	-14.14	0.11729	14.379	0	0	0	0
-0.97615	-14.127	0.057044	14.398	0	0	0	0
-0.94966	-14.117	-8e-06	14.391	0	0	0	0
-0.92319	-14.106	-0.055569	14.364	0	0	0	0
-0.8933	-14.089	-0.10963	14.326	0	0	0	0
-0.85831	-14.064	-0.16048	14.285	0	0	0	0
-0.81887	-14.029	-0.20524	14.248	0	0	0	0
-0.77748	-13.986	-0.24063	14.221	0	0	0	0
-0.73713	-13.937	-0.26446	14.211	0	0	-0.32544	13.996
-0.70003	-13.889	-0.2771	14.218	0	0	0	0
-0.66732	-13.849	-0.28137	14.236	0	0	0	0
-0.63907	-13.822	-0.28108	14.26	0	0	0	0
-0.61438	-13.808	-0.27979	14.287	0	0	0	0
-0.59169	-13.803	-0.28033	14.318	0	0	0	0
-0.5697	-13.803	-0.28438	14.354	0	0	0	0
-0.54818	-13.802	-0.29193	14.395	0	0	0	0
-0.52815	-13.797	-0.30148	14.437	0	0	0	0
-0.51188	-13.789	-0.31103	14.474	0	0	0	0
-0.5029	-13.776	-0.31917	14.502	0	0	0	0
-0.50561	-13.763	-0.32545	14.52	0	0	0	0
-0.52464	-13.75	-0.33034	14.529	0	0	0	0
-0.56397	-13.74	-0.33476	14.533	0	0	0	0
-0.62544	-13.736	-0.33968	14.532	0	0	0	0
-0.70721	-13.741	-0.34575	14.531	0	0	0	0
-0.80378	-13.759	-0.35288	14.53	0	0	0	0
-0.90777	-13.792	-0.35975	14.53	0	0	0	0
-1.0116	-13.839	-0.36331	14.534	0	0	0	0
-1.1085	-13.897	-0.35869	14.541	0	0	0	0
-1.194	-13.959	-0.34037	14.552	0	0	0	0
-1.2665	-14.018	-0.30468	14.565	0	0	0	0
-1.3273	-14.067	-0.2521	14.576	0	0	0	0
-1.3791	-14.103	-0.18763	14.576	-1.3781	-14.08	0	0
-1.4252	-14.122	-0.11841	14.557	0	0	0	0
-1.4687	-14.124	-0.050158	14.512	0	0	0	0
-1.5121	-14.109	0.014847	14.444	0	0	0	0
-1.5571	-14.082	0.0768	14.363	0	0	0	0
-1.6046	-14.045	0.13632	14.282	0	0	0	0
-1.6537	-14.004	0.19355	14.216	0	0	0	0
-1.7024	-13.966	0.24827	14.169	0	0	0	0
-1.7482	-13.934	0.2999	14.139	0	0	0	0
-1.7891	-13.913	0.34705	14.12	0	0	0	0
-1.8243	-13.902	0.38775	14.11	0	0	0	0
-1.8537	-13.901	0.4203	14.108	0	0	0	0
-1.878	-13.905	0.44434	14.113	0	0	0	0
-1.8977	-13.911	0.46165	14.125	0	0	0	0
-1.9132	-13.916	0.47584	14.144	0	0	0	0
-1.9241	-13.921	0.49124	14.171	0	0	0	0
-1.93	-13.924	0.51164	14.207	0	0	0	0
-1.9308	-13.926	0.53909	14.252	0	0	0	0
-1.9266	-13.926	0.57329	14.3	0	0	0	0
-1.9184	-13.923	0.61186	14.339	0	0	0	0
-1.908	-13.917	0.65129	14.351	0	0	-1.9014	-13.86
-1.8978	-13.905	0.68856	14.32	0	0	0	0
-1.8906	-13.885	0.72205	14.239	0	0	0	0
-1.8885	-13.856	0.75103	14.121	0	0	0	0
-1.8931	-13.819	0.77463	13.992	0	0	0	0
-1.9038	-13.779	0.79232	13.876	0	0	0	0
-1.919	-13.74	0.80488	13.786	0	0	0	0
-1.9358	-13.704	0.81425	13.721	0	0	0	0
-1.952	-13.672	0.82277	13.676	0	0	0	0
-1.9657	-13.646	0.83245	13.645	0	0	0	0
-1.9757	-13.625	0.84463	13.625	0	0	0	0
-1.9807	-13.614	0.85972	13.619	0	0	0	0
-1.9803	-13.614	0.87642	13.631	0	0	0	0
-1.9745	-13.627	0.89075	13.661	0	0	0	0
-1.9645	-13.648	0.89658	13.705	0	0	0	0
-1.9516	-13.673	0.8876	13.761	0	0	0	0
-1.937	-13.695	0.859	13.825	0	0	0	0
-1.9204	-13.711	0.8085	13.893	0	0	0	0
-1.8995	-13.719	0.73676	13.959	0	0	0	0
-1.8712	-13.72	0.6468	14.017	0	0	0	0
-1.832	-13.714	0.5432	14.06	0	0	0	0
-1.7787	-13.703	0.43186	14.08	0	0	0	0
-1.7098	-13.687	0.31888	14.074	0	0	0	0
-1.6265	-13.667	0.20812	14.041	0	0	0	0
-1.5326	-13.646	0.09943	13.987	0	0	0	0
-1.4338	-13.626	-0.011297	13.923	0	0	0	0
-1.3366	-13.61	-0.13003	13.863	0	0	0	0
-1.2473	-13.6	-0.26174	13.821	0	0	0	0
-1.1699	-13.599	-0.40814	13.806	0	0	0	0
-1.1049	-13.603	-0.56715	13.816	0	0	0	0
-1.0495	-13.61	-0.73407	13.844	0	0	0	0
-0.99935	-13.615	-0.90341	13.882	-0.87359	13.951	0	0
-0.9506	-13.612	-1.0697	13.927	0	0	0	0
-0.90061	-13.597	-1.228	13.981	0	0	0	0
-0.84831	-13.568	-1.3743	14.045	0	0	0	0
-0.79395	-13.526	-1.5059	14.121	0	0	0	0
-0.73837	-13.473	-1.6209	14.209	0	0	-1.6767	14.087
-0.68261	-13.414	-1.7185	14.303	0	0	0	0
-0.62791	-13.357	-1.8003	14.396	0	0	0	0
-0.57593	-13.306	-1.8693	14.476	0	0	0	0
-0.52862	-13.267	-1.9294	14.539	0	0	0	0
-0.48768	-13.24	-1.9843	14.585	0	0	0	0
-0.45426	-13.225	-2.0374	14.621	0	0	0	0
-0.42896	-13.221	-2.0914	14.651	0	0	0	0
-0.41192	-13.222	-2.1475	14.679	0	0	0	0
-0.40281	-13.225	-2.2049	14.699	0	0	0	0
-0.40124	-13.226	-2.2611	14.707	0	0	0	0
-0.40728	-13.221	-2.3134	14.696	0	0	0	0
-0.42165	-13.209	-2.3603	14.667	0	0	0	0
-0.44514	-13.189	-2.4014	14.627	0	0	0	0
-0.47767	-13.164	-2.4372	14.586	0	0	0	0
-0.51744	-13.139	-2.4681	14.549	0	0	0	0
-0.56102	-13.118	-2.4949	14.522	0	0	0	0
-0.60431	-13.105	-2.5189	14.504	0	0	0	0
-0.6435	-13.099	-2.5418	14.496	0	0	0	0
-0.67568	-13.099	-2.565	14.498	0	0	0	0
-0.69942	-13.104	-2.5882	14.512	0	0	0	0
-0.71492	-13.111	-2.6084	14.54	0	0	0	0
-0.72362	-13.122	-2.6213	14.584	0	0	0	0
-0.72734	-13.136	-2.6221	14.642	0	0	0	0
-0.72778	-13.153	-2.6068	14.706	0	0	0	0
-0.72619	-13.173	-2.5731	14.763	0	0	0	0
-0.72318	-13.195	-2.5206	14.797	0	0	0	0
-0.71869	-13.218	-2.4506	14.792	0	0	0	0
-0.71214	-13.243	-2.3657	14.736	0	0	0	0
-0.70269	-13.271	-2.27	14.627	0	0	0	0
-0.6896	-13.303	-2.168	14.48	0	0	0	0
-0.6729	-13.341	-2.0637	14.316	0	0	0	0
-0.65363	-13.383	-1.9596	14.156	0	0	0	0
-0.63328	-13.429	-1.8563	14.019	0	0	0	0
-0.61274	-13.478	-1.7532	13.925	0	0	0	0
-0.59218	-13.528	-1.6495	13.887	0	0	0	0
-0.57155	-13.577	-1.5453	13.908	0	0	0	0
-0.55103	-13.62	-1.4416	13.975	0	0	0	0
-0.53075	-13.653	-1.3395	14.067	0	0	0	0
-0.51043	-13.674	-1.2394	14.154	0	0	0	0
-0.48933	-13.683	-1.1404	14.219	0	0	0	0
-0.4665	-13.679	-1.041	14.257	0	0	0	0
-0.44076	-13.664	-0.93952	14.273	-0.47336	-13.65	0	0
-0.4113	-13.638	-0.8362	14.278	0	0	0	0
-0.3783	-13.605	-0.73322	14.276	0	0	0	0
-0.34284	-13.568	-0.63361	14.267	0	0	0	0
-0.30637	-13.528	-0.53976	14.251	0	0	0	0
-0.27055	-13.487	-0.45286	14.237	0	0	0	0
-0.23716	-13.447	-0.37314	14.242	0	0	0	0
-0.20756	-13.412	-0.30061	14.278	0	0	0	0
-0.1827	-13.384	-0.23567	14.339	0	0	0	0
-0.16342	-13.364	-0.17922	14.411	0	0	0	0
-0.1503	-13.351	-0.13253	14.485	0	0	0	0
-0.14289	-13.345	-0.097027	14.555	0	0	0	0
-0.13943	-13.342	-0.073785	14.624	0	0	0	0
-0.13714	-13.34	-0.063	14.694	0	0	0	0
-0.13266	-13.335	-0.06379	14.76	0	0	0	0
-0.12228	-13.325	-0.074573	14.812	0	0	-0.13535	-13.257
-0.10227	-13.306	-0.093605	14.834	0	0	0	0
-0.069341	-13.276	-0.1188	14.817	0	0	0	0
-0.021275	-13.237	-0.14692	14.767	0	0	0	0
0.042362	-13.188	-0.17347	14.702	0	0	0	0
0.11956	-13.134	-0.19435	14.639	0	0	0	0
0.20519	-13.08	-0.20739	14.593	0	0	0	0
0.29138	-13.033	-0.21263	14.569	0	0	0	0
0.36959	-12.994	-0.21165	14.569	0	0	0	0
0.43299	-12.963	-0.20693	14.59	0	0	0	0
0.47762	-12.938	-0.20129	14.627	0	0	0	0
0.50257	-12.92	-0.19676	14.671	0	0	0	0
0.50965	-12.907	-0.19399	14.713	0	0	0	0
0.50263	-12.901	-0.19268	14.747	0	0	0	0
0.4866	-12.899	-0.19233	14.77	0	0	0	0
0.46749	-12.898	-0.19249	14.785	0	0	0	0
0.45103	-12.895	-0.19284	14.793	0	0	0	0
0.44148	-12.885	-0.1932	14.796	0	0	0	0
0.44111	-12.867	-0.19345	14.797	0	0	0	0
0.45031	-12.838	-0.1936	14.796	0	0	0	0
0.46764	-12.796	-0.19369	14.793	0	0	0	0
0.49007	-12.742	-0.1938	14.786	0	0	0	0
0.51368	-12.679	-0.19405	14.773	0	0	0	0
0.53461	-12.611	-0.1946	14.752	0	0	0	0
0.55003	-12.544	-0.19558	14.722	-4.0152	13.188	0	0
0.55854	-12.484	-0.19707	14.682	0	0	-3.9654	11.851
0.55979	-12.435	-0.19908	14.64	0	0	0	0
0.55393	-12.399	-0.20152	14.602	0	0	0	0
0.54124	-12.376	-0.20428	14.572	0	0	0	0
0.5222	-12.364	-0.20719	14.553	0	0	0	0
0.49802	-12.362	-0.20986	14.543	0	0	0	0
0.47095	-12.364	-0.21142	14.539	0	0	0	0
0.44362	-12.368	-0.21038	14.538	0	0	0	0
0.41783	-12.372	-0.20455	14.536	0	0	0	0
0.39357	-12.374	-0.19125	14.531	0	0	0	0
