## Supplementary material for "How to control unpredictable others in court-net sports": International match data: n3_2_2.txt

-1.5729	-12.101	3.7764	12.525	0	0	-1.5731	-12.053
-1.5748	-12.094	3.7851	12.512	0	0	0	0
-1.5728	-12.09	3.7855	12.491	0	0	0	0
-1.5678	-12.09	3.7782	12.454	0	0	0	0
-1.561	-12.098	3.7638	12.397	0	0	0	0
-1.5529	-12.118	3.7435	12.321	0	0	0	0
-1.5437	-12.148	3.7194	12.233	0	0	0	0
-1.5337	-12.186	3.6947	12.144	0	0	0	0
-1.5238	-12.225	3.6719	12.063	0	0	0	0
-1.5153	-12.258	3.652	11.996	0	0	0	0
-1.5094	-12.281	3.6345	11.947	0	0	0	0
-1.5066	-12.292	3.6175	11.922	0	0	0	0
-1.5071	-12.292	3.5979	11.922	0	0	0	0
-1.5105	-12.281	3.5721	11.944	0	0	0	0
-1.516	-12.263	3.5378	11.981	0	0	0	0
-1.5224	-12.242	3.4948	12.022	0	0	0	0
-1.5281	-12.222	3.4453	12.059	0	0	0	0
-1.532	-12.208	3.3934	12.085	0	0	0	0
-1.5333	-12.202	3.3433	12.093	0	0	0	0
-1.5314	-12.208	3.2994	12.081	0	0	0	0
-1.5252	-12.23	3.2668	12.052	0	0	0	0
-1.5141	-12.268	3.2495	12.014	3.1704	11.788	0	0
-1.4977	-12.324	3.2493	11.977	0	0	0	0
-1.4764	-12.395	3.2644	11.94	0	0	0	0
-1.4514	-12.476	3.2894	11.897	0	0	0	0
-1.4246	-12.56	3.3184	11.844	0	0	0	0
-1.3979	-12.637	3.3462	11.786	0	0	0	0
-1.3727	-12.703	3.3693	11.731	0	0	0	0
-1.3502	-12.754	3.3855	11.687	0	0	0	0
-1.3315	-12.793	3.3938	11.656	0	0	0	0
-1.3174	-12.82	3.3939	11.634	0	0	0	0
-1.3079	-12.837	3.3865	11.616	0	0	0	0
-1.3028	-12.849	3.3724	11.597	0	0	0	0
-1.3012	-12.857	3.3538	11.572	0	0	0	0
-1.3027	-12.864	3.3342	11.541	0	0	0	0
-1.3067	-12.874	3.3181	11.507	0	0	3.2804	11.365
-1.3133	-12.888	3.3102	11.474	0	0	0	0
-1.3219	-12.909	3.3138	11.448	0	0	0	0
-1.3324	-12.938	3.3304	11.426	0	0	0	0
-1.3444	-12.974	3.3592	11.409	0	0	0	0
-1.358	-13.013	3.3978	11.394	0	0	0	0
-1.3731	-13.052	3.4423	11.379	0	0	0	0
-1.3896	-13.084	3.4886	11.367	0	0	0	0
-1.4075	-13.107	3.5323	11.359	0	0	0	0
-1.4272	-13.12	3.5701	11.358	0	0	0	0
-1.4492	-13.123	3.6013	11.366	0	0	0	0
-1.474	-13.119	3.6281	11.39	0	0	0	0
-1.502	-13.111	3.6538	11.431	0	0	0	0
-1.5327	-13.104	3.6809	11.485	0	0	0	0
-1.5644	-13.101	3.7101	11.545	0	0	0	0
-1.5947	-13.107	3.74	11.602	0	0	0	0
-1.6203	-13.126	3.767	11.646	0	0	0	0
-1.6384	-13.159	3.787	11.672	0	0	0	0
-1.6479	-13.202	3.7966	11.682	0	0	0	0
-1.65	-13.247	3.7925	11.684	0	0	0	0
-1.648	-13.287	3.7713	11.686	0	0	0	0
-1.6463	-13.316	3.7296	11.696	-1.6264	-13.299	0	0
-1.6492	-13.331	3.6658	11.718	0	0	0	0
-1.66	-13.331	3.5806	11.757	0	0	0	0
-1.6805	-13.317	3.4773	11.811	0	0	0	0
-1.7102	-13.292	3.3613	11.871	0	0	0	0
-1.7469	-13.259	3.2381	11.927	0	0	0	0
-1.7873	-13.22	3.1125	11.969	0	0	0	0
-1.8277	-13.176	2.9882	11.997	0	0	0	0
-1.8649	-13.131	2.8673	12.012	0	0	0	0
-1.897	-13.088	2.7515	12.018	0	0	0	0
-1.923	-13.049	2.643	12.023	0	0	0	0
-1.9429	-13.016	2.5446	12.037	0	0	0	0
-1.9572	-12.989	2.4587	12.068	0	0	0	0
-1.967	-12.968	2.3857	12.122	0	0	0	0
-1.9733	-12.951	2.3242	12.191	0	0	0	0
-1.977	-12.935	2.2711	12.264	0	0	0	0
-1.9784	-12.919	2.2221	12.327	0	0	0	0
-1.9778	-12.902	2.1737	12.38	0	0	0	0
-1.975	-12.882	2.1239	12.434	0	0	0	0
-1.97	-12.862	2.0722	12.5	0	0	-1.9799	-12.806
-1.9632	-12.843	2.0189	12.584	0	0	0	0
-1.956	-12.826	1.964	12.68	0	0	0	0
-1.9505	-12.811	1.9068	12.776	0	0	0	0
-1.9493	-12.797	1.847	12.867	0	0	0	0
-1.9539	-12.78	1.7856	12.952	0	0	0	0
-1.9641	-12.758	1.725	13.032	0	0	0	0
-1.9778	-12.73	1.6671	13.104	0	0	0	0
-1.9922	-12.699	1.6131	13.161	0	0	0	0
-2.0049	-12.667	1.5642	13.198	0	0	0	0
-2.0141	-12.637	1.5218	13.21	0	0	0	0
-2.019	-12.611	1.4873	13.202	0	0	0	0
-2.0188	-12.59	1.46	13.183	0	0	0	0
-2.013	-12.576	1.4356	13.161	0	0	0	0
-2.002	-12.567	1.4066	13.143	0	0	0	0
-1.9865	-12.562	1.3645	13.129	0	0	0	0
-1.9679	-12.56	1.3016	13.12	0	0	0	0
-1.9462	-12.559	1.2136	13.113	0	0	0	0
-1.9198	-12.559	1.1005	13.108	0	0	0	0
-1.8861	-12.558	0.96683	13.108	0	0	0	0
-1.8425	-12.558	0.82082	13.119	0	0	0	0
-1.7882	-12.558	0.67124	13.144	0	0	0	0
-1.7239	-12.562	0.52392	13.183	0	0	0	0
-1.6515	-12.57	0.37978	13.232	0	0	0	0
-1.5722	-12.583	0.23561	13.29	0	0	0	0
-1.4866	-12.601	0.086396	13.355	0	0	0	0
-1.395	-12.623	-0.0721	13.427	0	0	0	0
-1.2984	-12.647	-0.24128	13.503	0	0	0	0
-1.1997	-12.674	-0.41905	13.579	0	0	0	0
-1.1035	-12.704	-0.60114	13.649	0	0	0	0
-1.0144	-12.737	-0.78293	13.709	-0.79143	13.716	0	0
-0.93581	-12.771	-0.95992	13.759	0	0	0	0
-0.86933	-12.802	-1.1278	13.803	0	0	0	0
-0.81453	-12.827	-1.2834	13.848	0	0	0	0
-0.76974	-12.846	-1.4252	13.893	0	0	0	0
-0.7323	-12.858	-1.5525	13.936	0	0	0	0
-0.69868	-12.864	-1.6647	13.972	0	0	0	0
-0.66439	-12.869	-1.7621	13.994	0	0	0	0
-0.62449	-12.875	-1.8462	13.997	0	0	0	0
-0.57496	-12.887	-1.9193	13.982	0	0	0	0
-0.5144	-12.906	-1.9841	13.959	0	0	0	0
-0.44445	-12.934	-2.0426	13.939	0	0	-2.0524	13.8
-0.36895	-12.974	-2.0974	13.937	0	0	0	0
-0.29247	-13.025	-2.1511	13.959	0	0	0	0
-0.21933	-13.088	-2.2062	14.005	0	0	0	0
-0.15358	-13.159	-2.2637	14.069	0	0	0	0
-0.098662	-13.231	-2.3224	14.137	0	0	0	0
-0.055759	-13.296	-2.3794	14.195	0	0	0	0
-0.022375	-13.348	-2.4308	14.238	0	0	0	0
0.007485	-13.383	-2.4731	14.266	0	0	0	0
0.041888	-13.401	-2.5053	14.284	0	0	0	0
0.089013	-13.401	-2.5297	14.298	0	0	0	0
0.15518	-13.388	-2.5505	14.315	0	0	0	0
0.24341	-13.364	-2.5724	14.339	0	0	0	0
0.35282	-13.336	-2.5984	14.37	0	0	0	0
0.47897	-13.308	-2.629	14.406	0	0	0	0
0.61536	-13.288	-2.6629	14.44	0	0	0	0
0.75513	-13.273	-2.6978	14.47	0	0	0	0
0.89195	-13.263	-2.7314	14.496	0	0	0	0
1.0201	-13.253	-2.7599	14.52	0	0	0	0
1.1351	-13.243	-2.7778	14.543	0	0	0	0
1.2348	-13.231	-2.7784	14.567	0	0	0	0
1.3209	-13.213	-2.7565	14.585	0	0	0	0
1.398	-13.184	-2.7102	14.588	0	0	0	0
1.471	-13.142	-2.6418	14.563	0	0	0	0
1.5424	-13.09	-2.557	14.506	0	0	0	0
1.6116	-13.036	-2.4628	14.421	0	0	0	0
1.676	-12.989	-2.3657	14.325	1.7079	-12.858	0	0
1.7335	-12.953	-2.2715	14.231	0	0	0	0
1.7831	-12.929	-2.1833	14.15	0	0	0	0
1.825	-12.916	-2.1019	14.083	0	0	0	0
1.8604	-12.911	-2.0258	14.028	0	0	0	0
1.8905	-12.911	-1.953	13.985	0	0	0	0
1.9165	-12.912	-1.8816	13.954	0	0	0	0
1.9399	-12.914	-1.8109	13.942	0	0	0	0
1.9623	-12.911	-1.7417	13.953	0	0	0	0
1.9847	-12.903	-1.6756	13.989	0	0	0	0
2.0077	-12.887	-1.6133	14.046	0	0	0	0
2.0321	-12.861	-1.554	14.113	0	0	0	0
2.0583	-12.824	-1.4968	14.177	0	0	2.0524	-12.795
2.0864	-12.776	-1.4414	14.22	0	0	0	0
2.1156	-12.721	-1.3887	14.23	0	0	0	0
2.1445	-12.663	-1.34	14.204	0	0	0	0
2.1706	-12.612	-1.2972	14.146	0	0	0	0
2.1916	-12.575	-1.2621	14.065	0	0	0	0
2.2062	-12.556	-1.2366	13.974	0	0	0	0
2.215	-12.558	-1.2223	13.89	0	0	0	0
2.2196	-12.576	-1.2191	13.827	0	0	0	0
2.222	-12.606	-1.225	13.793	0	0	0	0
2.2247	-12.639	-1.2357	13.788	0	0	0	0
2.229	-12.669	-1.2442	13.808	0	0	0	0
2.2346	-12.691	-1.2409	13.843	0	0	0	0
2.2392	-12.703	-1.2152	13.881	0	0	0	0
2.2391	-12.707	-1.1588	13.915	0	0	0	0
2.2302	-12.704	-1.0694	13.942	0	0	0	0
2.2084	-12.698	-0.95104	13.96	0	0	0	0
2.1715	-12.694	-0.8125	13.969	0	0	0	0
2.1192	-12.692	-0.66445	13.967	0	0	0	0
2.0533	-12.696	-0.51545	13.958	0	0	0	0
1.9764	-12.704	-0.36907	13.949	0	0	0	0
1.8911	-12.719	-0.22404	13.947	0	0	0	0
1.8001	-12.743	-0.077221	13.958	0	0	0	0
1.7057	-12.775	0.072689	13.982	0	0	0	0
1.6102	-12.813	0.22382	14.015	0	0	0	0
1.5152	-12.853	0.37306	14.045	0	0	0	0
1.4218	-12.889	0.51928	14.062	0	0	0	0
1.3311	-12.917	0.66436	14.059	0.64219	14.146	0	0
1.2448	-12.933	0.81164	14.039	0	0	0	0
1.1652	-12.938	0.96338	14.013	0	0	0	0
1.0948	-12.934	1.1196	13.991	0	0	0	0
1.0347	-12.922	1.2792	13.979	0	0	0	0
0.9848	-12.904	1.4407	13.979	0	0	0	0
0.94293	-12.879	1.6021	13.982	0	0	0	0
0.90575	-12.849	1.762	13.976	0	0	0	0
0.86881	-12.814	1.92	13.958	0	0	0	0
0.82714	-12.778	2.0759	13.931	0	0	0	0
0.77634	-12.743	2.2277	13.904	0	0	2.2641	13.865
0.71366	-12.713	2.3715	13.889	0	0	0	0
0.63877	-12.686	2.5046	13.89	0	0	0	0
0.55404	-12.656	2.6263	13.913	0	0	0	0
0.46363	-12.615	2.7374	13.954	0	0	0	0
0.37175	-12.558	2.8381	14.006	0	0	0	0
0.2816	-12.489	2.9276	14.058	0	0	0	0
0.19541	-12.415	3.0042	14.098	0	0	0	0
0.11531	-12.349	3.0667	14.116	0	0	0	0
0.044216	-12.295	3.1158	14.113	0	0	0	0
-0.014639	-12.255	3.1549	14.098	0	0	0	0
-0.059122	-12.223	3.1888	14.086	0	0	0	0
-0.088795	-12.193	3.2219	14.087	0	0	0	0
-0.10444	-12.157	3.2557	14.104	0	0	0	0
-0.10738	-12.107	3.2894	14.132	0	0	0	0
-0.09892	-12.04	3.3208	14.164	0	0	0	0
-0.080188	-11.954	3.3489	14.193	0	0	0	0
-0.052159	-11.854	3.3752	14.218	0	0	0	0
-0.015664	-11.747	3.4029	14.241	0	0	0	0
0.028375	-11.641	3.435	14.265	0	0	0	0
0.078333	-11.544	3.4725	14.293	0	0	0	0
0.13159	-11.459	3.5132	14.328	0	0	0	0
0.18509	-11.39	3.5526	14.365	0	0	0	0
0.23643	-11.336	3.5844	14.398	0	0	0	0
0.28481	-11.295	3.6018	14.416	0	0	0	0
0.331	-11.267	3.5994	14.411	0	0	0	0
0.37626	-11.248	3.5742	14.381	0	0	0	0
0.42115	-11.235	3.5272	14.331	0	0	0	0
0.46588	-11.224	3.4629	14.272	0	0	0	0
0.51192	-11.21	3.3879	14.214	0	0	0	0
0.56278	-11.19	3.3103	14.164	0	0	0	0
0.62323	-11.163	3.2373	14.134	0	0	0	0
0.69789	-11.126	3.1727	14.13	0	0	0	0
0.78972	-11.08	3.1161	14.155	0	0	0	0
0.89865	-11.026	3.0642	14.197	0	0	0	0
1.0211	-10.964	3.011	14.24	0	0	0	0
1.1502	-10.898	2.9498	14.267	0	0	0	0
1.2776	-10.831	2.8747	14.269	0	0	0	0
1.3953	-10.77	2.7825	14.248	0	0	0	0
1.4988	-10.716	2.6738	14.216	0	0	0	0
1.5878	-10.671	2.5516	14.183	0	0	0	0
1.666	-10.635	2.4197	14.155	0	0	0	0
1.7398	-10.604	2.2803	14.137	0	0	0	0
1.8156	-10.577	2.135	14.131	0	0	0	0
1.8982	-10.549	1.9858	14.136	0	0	0	0
1.9903	-10.518	1.8357	14.149	0	0	0	0
2.0922	-10.478	1.6881	14.163	0	0	0	0
2.2021	-10.426	1.5476	14.167	0	0	0	0
2.3166	-10.364	1.4175	14.15	0	0	0	0
2.4319	-10.296	1.2999	14.114	0	0	0	0
2.5449	-10.229	1.1956	14.069	2.5134	-10.214	0	0
2.6534	-10.167	1.1051	14.032	0	0	0	0
2.7546	-10.113	1.0281	14.014	0	0	0	0
2.8442	-10.068	0.96268	14.015	0	0	0	0
2.9188	-10.035	0.9061	14.03	0	0	0	0
2.9771	-10.011	0.85619	14.047	0	0	0	0
3.0208	-9.9936	0.8112	14.056	0	0	0	0
3.0528	-9.9796	0.76914	14.052	0	0	0	0
3.0777	-9.9653	0.7275	14.039	0	0	0	0
3.1014	-9.946	0.68365	14.026	0	0	0	0
3.1299	-9.9173	0.63533	14.019	0	0	0	0
3.1685	-9.8767	0.58132	14.022	0	0	0	0
3.2199	-9.8251	0.52185	14.026	0	0	0	0
3.2835	-9.7662	0.45866	14.022	0	0	3.267	-9.7503
3.356	-9.7051	0.39454	13.996	0	0	0	0
3.4326	-9.6463	0.33309	13.945	0	0	0	0
3.5083	-9.5936	0.27865	13.875	0	0	0	0
3.5784	-9.5492	0.23528	13.803	0	0	0	0
3.6399	-9.5129	0.20498	13.741	0	0	0	0
3.6915	-9.482	0.1866	13.696	0	0	0	0
3.7331	-9.4549	0.17629	13.667	0	0	0	0
3.7649	-9.4319	0.16873	13.652	0	0	0	0
3.7874	-9.4144	0.15816	13.645	0	0	0	0
3.8019	-9.403	0.1392	13.642	0	0	0	0
3.8101	-9.3968	0.10755	13.638	0	0	0	0
3.8143	-9.3945	0.060159	13.629	0	0	0	0
3.8163	-9.3946	-0.005525	13.616	0	0	0	0
3.8176	-9.3955	-0.09171	13.6	0	0	0	0
3.8189	-9.396	-0.19924	13.595	0	0	0	0
3.8202	-9.395	-0.3266	13.613	0	0	0	0
3.8212	-9.3915	-0.46984	13.657	0	0	0	0
3.8215	-9.3846	-0.62275	13.725	0	0	0	0
3.8209	-9.3743	-0.77765	13.806	0	0	0	0
3.8194	-9.3613	-0.92768	13.886	0	0	0	0
3.8171	-9.348	-1.0684	13.945	0	0	0	0
3.8144	-9.3369	-1.1983	13.976	0	0	0	0
3.8115	-9.3294	-1.3177	13.983	0	0	0	0
