## Supplementary material for "How to control unpredictable others in court-net sports": International match data: n3_2_3.txt

0.31159	-12.105	-2.9762	12.889	0	0	0.31333	-12.118
0.3084	-12.066	-2.9691	12.889	0	0	0	0
0.30288	-12.032	-2.9586	12.88	0	0	0	0
0.29541	-12.011	-2.9449	12.856	0	0	0	0
0.28695	-12.01	-2.9286	12.811	0	0	0	0
0.27893	-12.034	-2.9111	12.741	0	0	0	0
0.27296	-12.081	-2.8939	12.647	0	0	0	0
0.27018	-12.145	-2.879	12.541	0	0	0	0
0.27091	-12.217	-2.8684	12.441	0	0	0	0
0.27432	-12.285	-2.8642	12.362	0	0	0	0
0.27863	-12.34	-2.8672	12.31	0	0	0	0
0.28172	-12.378	-2.8773	12.281	0	0	0	0
0.2818	-12.398	-2.8926	12.265	0	0	0	0
0.27773	-12.403	-2.9098	12.25	0	0	0	0
0.2689	-12.4	-2.9244	12.223	0	0	0	0
0.25519	-12.391	-2.933	12.184	-2.9306	12.207	0	0
0.2372	-12.381	-2.9333	12.142	0	0	0	0
0.21657	-12.372	-2.9236	12.11	0	0	0	0
0.19534	-12.364	-2.9028	12.097	0	0	0	0
0.17525	-12.36	-2.87	12.103	0	0	0	0
0.15736	-12.362	-2.826	12.125	0	0	0	0
0.1422	-12.374	-2.7736	12.152	0	0	0	0
0.12979	-12.397	-2.7169	12.171	0	0	0	0
0.11976	-12.432	-2.6604	12.17	0	0	0	0
0.11167	-12.479	-2.6071	12.138	0	0	0	0
0.10523	-12.534	-2.5579	12.07	0	0	0	0
0.10027	-12.59	-2.5129	11.964	0	0	0	0
0.096587	-12.641	-2.473	11.832	0	0	0	0
0.093927	-12.684	-2.4397	11.696	0	0	0	0
0.09211	-12.719	-2.4149	11.575	0	0	0	0
0.091049	-12.747	-2.3988	11.473	0	0	0	0
0.090669	-12.771	-2.3899	11.388	0	0	0	0
0.0908	-12.792	-2.3855	11.317	0	0	0	0
0.091117	-12.812	-2.3825	11.26	0	0	0	0
0.091175	-12.832	-2.3778	11.226	0	0	-2.3744	11.005
0.09047	-12.852	-2.3683	11.229	0	0	0	0
0.088418	-12.873	-2.3512	11.28	0	0	0	0
0.08432	-12.899	-2.3247	11.374	0	0	0	0
0.077439	-12.932	-2.2886	11.494	0	0	0	0
0.067283	-12.971	-2.2451	11.609	0	0	0	0
0.053882	-13.016	-2.1972	11.696	0	0	0	0
0.037676	-13.06	-2.1478	11.745	0	0	0	0
0.018785	-13.099	-2.0988	11.761	0	0	0	0
-0.003972	-13.13	-2.0513	11.757	0	0	0	0
-0.033428	-13.153	-2.0059	11.745	0	0	0	0
-0.073144	-13.172	-1.9631	11.737	0	0	0	0
-0.12556	-13.19	-1.9235	11.738	0	0	0	0
-0.19065	-13.211	-1.8861	11.751	0	0	0	0
-0.26588	-13.24	-1.848	11.779	0	0	0	0
-0.3471	-13.279	-1.8051	11.819	0	0	0	0
-0.42937	-13.333	-1.7539	11.864	0	0	0	0
-0.50818	-13.402	-1.6933	11.905	0	0	0	0
-0.58043	-13.482	-1.6248	11.94	0	0	0	0
-0.64458	-13.567	-1.5516	11.971	0	0	0	0
-0.70019	-13.649	-1.4776	12.008	0	0	0	0
-0.74776	-13.721	-1.4051	12.058	0	0	0	0
-0.78909	-13.78	-1.3343	12.125	0	0	0	0
-0.82746	-13.824	-1.2632	12.208	0	0	0	0
-0.86714	-13.858	-1.1903	12.298	0	0	0	0
-0.91235	-13.882	-1.1152	12.379	0	0	0	0
-0.96634	-13.9	-1.0391	12.44	-0.94257	-13.853	0	0
-1.0307	-13.912	-0.96304	12.478	0	0	0	0
-1.1054	-13.92	-0.88715	12.5	0	0	0	0
-1.1886	-13.929	-0.81091	12.514	0	0	0	0
-1.2764	-13.941	-0.73403	12.528	0	0	0	0
-1.3631	-13.959	-0.6575	12.542	0	0	0	0
-1.4428	-13.983	-0.58318	12.559	0	0	0	0
-1.5108	-14.009	-0.51246	12.586	0	0	0	0
-1.5653	-14.035	-0.44568	12.632	0	0	0	0
-1.6067	-14.059	-0.38289	12.705	0	0	0	0
-1.6368	-14.078	-0.32444	12.806	0	0	0	0
-1.6585	-14.091	-0.27085	12.931	0	0	0	0
-1.6756	-14.098	-0.22252	13.069	0	0	0	0
-1.692	-14.098	-0.17971	13.204	0	0	0	0
-1.7117	-14.093	-0.14213	13.32	0	0	-1.6841	-14.048
-1.7378	-14.087	-0.10845	13.413	0	0	0	0
-1.7727	-14.08	-0.076665	13.481	0	0	0	0
-1.8183	-14.076	-0.045104	13.526	0	0	0	0
-1.8754	-14.073	-0.013064	13.549	0	0	0	0
-1.9422	-14.073	0.019063	13.554	0	0	0	0
-2.0145	-14.074	0.049782	13.55	0	0	0	0
-2.0882	-14.077	0.076801	13.548	0	0	0	0
-2.16	-14.083	0.097815	13.555	0	0	0	0
-2.2269	-14.091	0.11133	13.574	0	0	0	0
-2.2859	-14.101	0.11735	13.602	0	0	0	0
-2.3349	-14.114	0.11802	13.638	0	0	0	0
-2.3735	-14.127	0.11826	13.677	0	0	0	0
-2.403	-14.14	0.12566	13.715	0	0	0	0
-2.4255	-14.152	0.14915	13.747	0	0	0	0
-2.4437	-14.16	0.19677	13.763	0	0	0	0
-2.4589	-14.164	0.27314	13.752	0	0	0	0
-2.4715	-14.165	0.37764	13.707	0	0	0	0
-2.4805	-14.161	0.50435	13.633	0	0	0	0
-2.4842	-14.153	0.64449	13.543	0	0	0	0
-2.4809	-14.141	0.7899	13.454	0	0	0	0
-2.4689	-14.126	0.93547	13.381	0	0	0	0
-2.4465	-14.107	1.0799	13.33	0	0	0	0
-2.4126	-14.082	1.2254	13.301	0	0	0	0
-2.367	-14.051	1.3756	13.291	0	0	0	0
-2.3113	-14.015	1.5324	13.298	0	0	0	0
-2.2489	-13.976	1.6938	13.317	0	0	0	0
-2.1848	-13.938	1.8535	13.338	0	0	0	0
-2.1239	-13.908	2.0049	13.354	0	0	0	0
-2.0696	-13.886	2.1444	13.361	2.169	13.371	0	0
-2.0228	-13.875	2.2715	13.356	0	0	0	0
-1.9826	-13.87	2.3878	13.345	0	0	0	0
-1.9469	-13.865	2.4949	13.333	0	0	0	0
-1.9139	-13.855	2.5948	13.325	0	0	0	0
-1.8822	-13.834	2.6909	13.328	0	0	0	0
-1.8513	-13.8	2.7877	13.345	0	0	0	0
-1.8218	-13.753	2.8892	13.374	0	0	0	0
-1.7952	-13.693	2.9966	13.409	0	0	2.9997	13.461
-1.7729	-13.624	3.1081	13.439	0	0	0	0
-1.7559	-13.553	3.2199	13.457	0	0	0	0
-1.7435	-13.485	3.3275	13.46	0	0	0	0
-1.7337	-13.426	3.4278	13.455	0	0	0	0
-1.7243	-13.38	3.5201	13.445	0	0	0	0
-1.7141	-13.345	3.6046	13.436	0	0	0	0
-1.7032	-13.318	3.6821	13.428	0	0	0	0
-1.6929	-13.295	3.753	13.421	0	0	0	0
-1.6854	-13.272	3.8165	13.417	0	0	0	0
-1.6838	-13.249	3.8707	13.413	0	0	0	0
-1.6916	-13.222	3.9138	13.408	0	0	0	0
-1.7122	-13.19	3.9464	13.405	0	0	0	0
-1.7481	-13.155	3.9717	13.41	0	0	0	0
-1.8002	-13.117	3.995	13.43	0	0	0	0
-1.8669	-13.083	4.0211	13.469	0	0	0	0
-1.9447	-13.056	4.0529	13.527	0	0	0	0
-2.0288	-13.04	4.0902	13.598	0	0	0	0
-2.1144	-13.04	4.1303	13.672	0	0	0	0
-2.198	-13.054	4.1689	13.737	0	0	0	0
-2.2777	-13.078	4.2011	13.781	0	0	0	0
-2.352	-13.106	4.2217	13.8	0	0	0	0
-2.4193	-13.132	4.2253	13.792	0	0	0	0
-2.4784	-13.153	4.2076	13.76	0	0	0	0
-2.5301	-13.163	4.1665	13.706	0	0	0	0
-2.5776	-13.161	4.1027	13.636	0	0	0	0
-2.6255	-13.144	4.0192	13.564	0	0	0	0
-2.6784	-13.111	3.9192	13.5	0	0	0	0
-2.7407	-13.062	3.8057	13.449	0	0	0	0
-2.8145	-13.003	3.6824	13.41	0	0	0	0
-2.8982	-12.937	3.5531	13.377	0	0	0	0
-2.9875	-12.87	3.4205	13.348	0	0	0	0
-3.0763	-12.805	3.2863	13.324	0	0	0	0
-3.1589	-12.745	3.1523	13.304	0	0	0	0
-3.2313	-12.694	3.0221	13.288	-3.2535	-12.629	0	0
-3.2922	-12.651	2.8993	13.275	0	0	0	0
-3.3427	-12.613	2.7861	13.264	0	0	0	0
-3.3848	-12.579	2.6836	13.254	0	0	0	0
-3.4203	-12.548	2.5918	13.245	0	0	0	0
-3.4503	-12.522	2.5095	13.236	0	0	0	0
-3.4754	-12.501	2.4343	13.226	0	0	0	0
-3.4965	-12.485	2.3637	13.215	0	0	0	0
-3.5146	-12.472	2.2966	13.203	0	0	0	0
-3.5309	-12.463	2.2327	13.189	0	0	0	0
-3.5456	-12.456	2.1717	13.176	0	0	0	0
-3.5582	-12.452	2.1135	13.166	0	0	0	0
-3.5678	-12.449	2.058	13.162	0	0	0	0
-3.5742	-12.447	2.0048	13.172	0	0	-3.5759	-12.403
-3.5783	-12.442	1.9525	13.197	0	0	0	0
-3.5824	-12.435	1.8984	13.233	0	0	0	0
-3.589	-12.423	1.8402	13.271	0	0	0	0
-3.6009	-12.406	1.777	13.302	0	0	0	0
-3.6195	-12.386	1.7109	13.321	0	0	0	0
-3.6446	-12.363	1.646	13.327	0	0	0	0
-3.6743	-12.339	1.5876	13.325	0	0	0	0
-3.7058	-12.317	1.5392	13.318	0	0	0	0
-3.7359	-12.299	1.5016	13.305	0	0	0	0
-3.7624	-12.289	1.4727	13.282	0	0	0	0
-3.7851	-12.284	1.4501	13.251	0	0	0	0
-3.8046	-12.284	1.433	13.216	0	0	0	0
-3.8222	-12.288	1.4227	13.183	0	0	0	0
-3.8387	-12.296	1.4221	13.16	0	0	0	0
-3.8533	-12.307	1.4351	13.146	0	0	0	0
-3.8631	-12.32	1.4658	13.139	0	0	0	0
-3.8632	-12.335	1.5183	13.136	0	0	0	0
-3.848	-12.35	1.5949	13.13	0	0	0	0
-3.8128	-12.369	1.6943	13.116	0	0	0	0
-3.7559	-12.394	1.8117	13.087	0	0	0	0
-3.6785	-12.429	1.9404	13.042	0	0	0	0
-3.5851	-12.474	2.0739	12.982	0	0	0	0
-3.4816	-12.522	2.2076	12.917	0	0	0	0
-3.373	-12.57	2.3387	12.854	0	0	0	0
-3.2628	-12.614	2.4659	12.802	0	0	0	0
-3.1528	-12.65	2.5882	12.767	0	0	0	0
-3.0441	-12.679	2.704	12.755	2.6975	12.598	0	0
-2.9381	-12.7	2.812	12.764	0	0	0	0
-2.8375	-12.715	2.9106	12.787	0	0	0	0
-2.7449	-12.723	2.9981	12.813	0	0	0	0
-2.6627	-12.727	3.0728	12.839	0	0	0	0
-2.5919	-12.728	3.133	12.86	0	0	0	0
-2.532	-12.728	3.1783	12.877	0	0	0	0
-2.4801	-12.728	3.2104	12.888	0	0	0	0
-2.4316	-12.729	3.2334	12.893	0	0	0	0
-2.3822	-12.731	3.2528	12.89	0	0	0	0
-2.3286	-12.732	3.2739	12.878	0	0	0	0
-2.2691	-12.733	3.3003	12.854	0	0	3.3126	13.074
-2.2037	-12.735	3.3344	12.821	0	0	0	0
-2.1328	-12.74	3.3782	12.788	0	0	0	0
-2.0579	-12.753	3.4336	12.77	0	0	0	0
-1.9803	-12.777	3.5008	12.773	0	0	0	0
-1.9028	-12.815	3.5765	12.789	0	0	0	0
-1.8294	-12.864	3.6546	12.802	0	0	0	0
-1.7652	-12.919	3.7288	12.795	0	0	0	0
-1.7146	-12.973	3.7962	12.764	0	0	0	0
-1.6793	-13.022	3.8561	12.712	0	0	0	0
-1.6578	-13.062	3.9086	12.649	0	0	0	0
-1.6466	-13.092	3.9545	12.583	0	0	0	0
-1.6414	-13.112	3.9958	12.525	0	0	0	0
-1.639	-13.122	4.0348	12.484	0	0	0	0
-1.6371	-13.124	4.0734	12.466	0	0	0	0
-1.6355	-13.119	4.1121	12.468	0	0	0	0
-1.6354	-13.107	4.149	12.481	0	0	0	0
-1.6402	-13.088	4.1823	12.495	0	0	0	0
-1.6549	-13.062	4.2109	12.505	0	0	0	0
-1.6851	-13.029	4.2346	12.509	0	0	0	0
-1.735	-12.991	4.2525	12.509	0	0	0	0
-1.8059	-12.953	4.2615	12.51	0	0	0	0
-1.8955	-12.919	4.2567	12.515	0	0	0	0
-1.999	-12.896	4.2337	12.523	0	0	0	0
-2.1107	-12.889	4.1903	12.534	0	0	0	0
-2.2246	-12.897	4.1274	12.546	0	0	0	0
-2.3361	-12.919	4.0479	12.562	0	0	0	0
-2.443	-12.948	3.9563	12.582	0	0	0	0
-2.5447	-12.981	3.8574	12.604	0	0	0	0
-2.6414	-13.013	3.7555	12.626	0	0	0	0
-2.7325	-13.043	3.6532	12.645	0	0	0	0
-2.8176	-13.069	3.5508	12.66	0	0	0	0
-2.8964	-13.089	3.4481	12.668	0	0	0	0
-2.9687	-13.104	3.3458	12.668	0	0	0	0
