## Supplementary material for "How to control unpredictable others in court-net sports": International match data: n3_2_4.txt

-1.2529	-12.113	3.5369	12.314	0	0	-1.2384	-12.069
-1.2477	-12.108	3.5523	12.334	0	0	0	0
-1.2454	-12.104	3.5676	12.347	0	0	0	0
-1.2448	-12.103	3.5795	12.344	0	0	0	0
-1.2448	-12.106	3.584	12.313	0	0	0	0
-1.2445	-12.115	3.5777	12.247	0	0	0	0
-1.2432	-12.132	3.56	12.151	0	0	0	0
-1.2407	-12.16	3.5335	12.035	0	0	0	0
-1.2369	-12.201	3.5028	11.914	0	0	0	0
-1.2325	-12.25	3.4735	11.805	0	0	0	0
-1.2285	-12.303	3.4493	11.721	0	0	0	0
-1.2259	-12.353	3.4309	11.666	0	0	0	0
-1.2254	-12.394	3.4168	11.637	0	0	0	0
-1.2271	-12.422	3.404	11.628	0	0	0	0
-1.2301	-12.436	3.3898	11.634	0	0	0	0
-1.2332	-12.438	3.3724	11.647	0	0	0	0
-1.2347	-12.429	3.3522	11.661	0	0	0	0
-1.2335	-12.413	3.3316	11.67	0	0	0	0
-1.2291	-12.396	3.3149	11.668	0	0	0	0
-1.2221	-12.382	3.3064	11.656	3.2726	11.598	0	0
-1.2145	-12.377	3.3093	11.632	0	0	0	0
-1.2079	-12.381	3.3242	11.6	0	0	0	0
-1.2031	-12.397	3.3492	11.564	0	0	0	0
-1.2001	-12.422	3.3802	11.528	0	0	0	0
-1.1986	-12.454	3.4122	11.492	0	0	0	0
-1.1983	-12.491	3.4411	11.452	0	0	0	0
-1.1994	-12.531	3.463	11.404	0	0	0	0
-1.202	-12.57	3.4749	11.34	0	0	0	0
-1.2069	-12.609	3.4746	11.256	0	0	0	0
-1.2149	-12.647	3.4623	11.157	0	0	0	0
-1.2274	-12.683	3.4409	11.055	0	0	0	0
-1.2453	-12.717	3.415	10.967	0	0	0	0
-1.2693	-12.748	3.3889	10.901	0	0	0	0
-1.299	-12.778	3.3655	10.856	0	0	3.3232	10.789
-1.3336	-12.81	3.3451	10.827	0	0	0	0
-1.3717	-12.848	3.3261	10.806	0	0	0	0
-1.4116	-12.894	3.3058	10.785	0	0	0	0
-1.4508	-12.946	3.2804	10.76	0	0	0	0
-1.4861	-13.001	3.2465	10.728	0	0	0	0
-1.5147	-13.053	3.2019	10.693	0	0	0	0
-1.5352	-13.095	3.1462	10.663	0	0	0	0
-1.5476	-13.124	3.0798	10.644	0	0	0	0
-1.5531	-13.136	3.0038	10.64	0	0	0	0
-1.5528	-13.133	2.9197	10.654	0	0	0	0
-1.5478	-13.116	2.8302	10.683	0	0	0	0
-1.539	-13.09	2.7399	10.724	0	0	0	0
-1.5268	-13.057	2.6545	10.769	0	0	0	0
-1.5111	-13.021	2.5792	10.812	0	0	0	0
-1.4917	-12.98	2.5165	10.849	0	0	0	0
-1.4677	-12.935	2.4655	10.879	0	0	0	0
-1.4377	-12.885	2.4224	10.903	0	0	0	0
-1.3989	-12.828	2.3811	10.921	0	0	0	0
-1.3477	-12.764	2.3349	10.94	0	0	0	0
-1.281	-12.695	2.278	10.964	0	0	0	0
-1.1981	-12.621	2.2073	10.998	0	0	0	0
-1.102	-12.546	2.1236	11.047	0	0	0	0
-0.99894	-12.472	2.0312	11.112	0	0	0	0
-0.89589	-12.402	1.9354	11.194	0	0	0	0
-0.79911	-12.337	1.8406	11.293	0	0	0	0
-0.71312	-12.276	1.7487	11.4	0	0	0	0
-0.64005	-12.216	1.6594	11.502	0	0	0	0
-0.58003	-12.156	1.5716	11.583	0	0	0	0
-0.5328	-12.096	1.4839	11.639	0	0	0	0
-0.4989	-12.038	1.3961	11.673	0	0	0	0
-0.47917	-11.986	1.3093	11.698	-0.44181	-11.869	0	0
-0.47311	-11.945	1.2254	11.725	0	0	0	0
-0.47813	-11.913	1.1468	11.764	0	0	0	0
-0.49	-11.888	1.0763	11.816	0	0	0	0
-0.50431	-11.87	1.016	11.874	0	0	0	0
-0.51782	-11.856	0.96588	11.93	0	0	0	0
-0.52926	-11.846	0.92472	11.974	0	0	0	0
-0.53949	-11.838	0.89063	12.008	0	0	0	0
-0.55127	-11.83	0.86195	12.036	0	0	0	0
-0.56862	-11.82	0.83726	12.065	0	0	0	0
-0.59585	-11.804	0.81493	12.099	0	0	0	0
-0.63631	-11.78	0.79302	12.14	0	0	0	0
-0.69162	-11.746	0.76989	12.193	0	0	0	0
-0.76161	-11.707	0.74463	12.267	0	0	0	0
-0.84399	-11.666	0.71688	12.363	0	0	-0.83138	-11.65
-0.93429	-11.633	0.68653	12.477	0	0	0	0
-1.0267	-11.617	0.65333	12.599	0	0	0	0
-1.1155	-11.622	0.61665	12.716	0	0	0	0
-1.196	-11.647	0.57632	12.814	0	0	0	0
-1.2652	-11.688	0.53363	12.887	0	0	0	0
-1.3222	-11.742	0.49143	12.933	0	0	0	0
-1.3678	-11.804	0.45336	12.963	0	0	0	0
-1.4044	-11.871	0.42268	12.983	0	0	0	0
-1.435	-11.94	0.40128	12.998	0	0	0	0
-1.4625	-12.004	0.38951	13.008	0	0	0	0
-1.4892	-12.063	0.38697	13.013	0	0	0	0
-1.5164	-12.114	0.39328	13.016	0	0	0	0
-1.5439	-12.158	0.4083	13.015	0	0	0	0
-1.5703	-12.198	0.43176	13.014	0	0	0	0
-1.5929	-12.237	0.46264	13.01	0	0	0	0
-1.6083	-12.278	0.49901	13.006	0	0	0	0
-1.6135	-12.322	0.53791	13.002	0	0	0	0
-1.6071	-12.367	0.57578	13	0	0	0	0
-1.5892	-12.413	0.6091	13.004	0.58712	12.755	0	0
-1.5614	-12.46	0.63501	13.013	0	0	0	0
-1.5261	-12.508	0.65183	13.026	0	0	0	0
-1.4857	-12.56	0.66003	13.035	0	0	0	0
-1.4421	-12.615	0.6624	13.036	0	0	0	0
-1.3964	-12.676	0.66303	13.023	0	0	0	0
-1.3495	-12.743	0.6657	12.993	0	0	0	0
-1.3023	-12.815	0.67284	12.942	0	0	0	0
-1.2554	-12.891	0.68537	12.874	0	0	0	0
-1.2105	-12.965	0.7032	12.797	0	0	0	0
-1.1695	-13.033	0.72578	12.722	0	0	0	0
-1.1339	-13.091	0.75212	12.655	0	0	0	0
-1.1043	-13.139	0.78036	12.597	0	0	0	0
-1.0804	-13.18	0.80783	12.543	0	0	0	0
-1.0607	-13.214	0.83172	12.486	0	0	0	0
-1.044	-13.245	0.84969	12.419	0	0	0	0
-1.0294	-13.27	0.86006	12.339	0	0	0	0
-1.0166	-13.288	0.86165	12.25	0	0	0	0
-1.0044	-13.301	0.85399	12.155	0	0	0	0
-0.99169	-13.31	0.83808	12.056	0	0	0	0
-0.97711	-13.32	0.81692	11.956	0	0	0	0
-0.95994	-13.335	0.79542	11.868	0	0	0	0
-0.93978	-13.358	0.77927	11.801	0	0	0.73806	11.51
-0.91647	-13.391	0.77304	11.761	0	0	0	0
-0.89022	-13.434	0.77933	11.748	0	0	0	0
-0.86168	-13.482	0.79874	11.754	0	0	0	0
-0.83203	-13.534	0.83002	11.774	0	0	0	0
-0.80258	-13.582	0.87024	11.805	0	0	0	0
-0.77417	-13.62	0.9156	11.844	0	0	0	0
-0.74712	-13.646	0.9622	11.886	0	0	0	0
-0.72166	-13.655	1.007	11.927	0	0	0	0
-0.69881	-13.651	1.0486	11.964	0	0	0	0
-0.68109	-13.637	1.0868	11.993	0	0	0	0
-0.67274	-13.617	1.1229	12.011	0	0	0	0
-0.67882	-13.596	1.159	12.014	0	0	0	0
-0.70338	-13.577	1.1973	12.003	0	0	0	0
-0.74748	-13.561	1.2402	11.978	0	0	0	0
-0.80833	-13.552	1.2898	11.94	0	0	0	0
-0.88035	-13.555	1.3472	11.892	0	0	0	0
-0.95737	-13.571	1.4104	11.833	0	0	0	0
-1.0346	-13.603	1.4747	11.763	0	0	0	0
-1.109	-13.648	1.534	11.689	0	0	0	0
-1.1796	-13.701	1.5832	11.628	0	0	0	0
-1.2464	-13.752	1.6195	11.601	0	0	0	0
-1.3107	-13.794	1.6423	11.622	0	0	0	0
-1.3743	-13.823	1.6519	11.696	-1.3795	-13.789	0	0
-1.4397	-13.838	1.6492	11.815	0	0	0	0
-1.5095	-13.843	1.6356	11.961	0	0	0	0
-1.5863	-13.843	1.6132	12.115	0	0	0	0
-1.6707	-13.843	1.5841	12.261	0	0	0	0
-1.7607	-13.846	1.5507	12.388	0	0	0	0
-1.852	-13.857	1.5167	12.491	0	0	0	0
-1.9385	-13.873	1.4863	12.568	0	0	0	0
-2.0146	-13.894	1.4621	12.622	0	0	0	0
-2.0767	-13.917	1.4444	12.657	0	0	0	0
-2.1241	-13.938	1.4309	12.679	0	0	0	0
-2.1585	-13.954	1.4184	12.696	0	0	0	0
-2.184	-13.964	1.4032	12.717	0	0	0	0
-2.2054	-13.966	1.3824	12.748	0	0	0	0
-2.2278	-13.962	1.3552	12.796	0	0	-2.1867	-13.903
-2.2551	-13.952	1.3226	12.859	0	0	0	0
-2.2896	-13.936	1.2865	12.934	0	0	0	0
-2.3314	-13.918	1.2482	13.013	0	0	0	0
-2.3785	-13.9	1.2081	13.09	0	0	0	0
-2.4276	-13.888	1.1658	13.155	0	0	0	0
-2.4756	-13.886	1.1219	13.199	0	0	0	0
-2.5201	-13.898	1.0779	13.215	0	0	0	0
-2.5604	-13.927	1.0369	13.205	0	0	0	0
-2.5964	-13.972	1.0034	13.177	0	0	0	0
-2.6285	-14.029	0.98166	13.144	0	0	0	0
-2.6571	-14.092	0.97443	13.114	0	0	0	0
-2.6826	-14.152	0.982	13.091	0	0	0	0
-2.706	-14.201	1.0029	13.077	0	0	0	0
-2.7284	-14.235	1.0348	13.07	0	0	0	0
-2.7506	-14.255	1.0751	13.068	0	0	0	0
-2.7716	-14.26	1.1197	13.071	0	0	0	0
-2.789	-14.254	1.1642	13.079	0	0	0	0
-2.799	-14.239	1.2058	13.092	0	0	0	0
-2.7968	-14.22	1.244	13.112	0	0	0	0
-2.7781	-14.201	1.2805	13.144	1.286	13.048	0	0
-2.7399	-14.182	1.3191	13.187	0	0	0	0
-2.6813	-14.165	1.3642	13.241	0	0	0	0
-2.6049	-14.152	1.4196	13.298	0	0	0	0
-2.5159	-14.144	1.4872	13.347	0	0	0	0
-2.4209	-14.142	1.5665	13.38	0	0	0	0
-2.3262	-14.145	1.6542	13.393	0	0	0	0
-2.2371	-14.152	1.7449	13.388	0	0	0	0
-2.157	-14.16	1.8327	13.365	0	0	0	0
-2.0873	-14.167	1.9116	13.324	0	0	0	0
-2.0267	-14.17	1.9776	13.267	0	0	0	0
-1.9713	-14.165	2.0299	13.204	0	0	0	0
-1.9167	-14.151	2.0702	13.147	0	0	0	0
-1.8602	-14.127	2.1013	13.106	0	0	0	0
-1.8006	-14.094	2.1263	13.084	0	0	0	0
-1.7387	-14.053	2.1488	13.076	0	0	0	0
-1.6754	-14.009	2.1718	13.072	0	0	0	0
-1.6119	-13.966	2.1986	13.066	0	0	2.1883	13.147
-1.5496	-13.93	2.2327	13.06	0	0	0	0
-1.4898	-13.907	2.2767	13.055	0	0	0	0
-1.4343	-13.896	2.3315	13.049	0	0	0	0
-1.3847	-13.895	2.396	13.034	0	0	0	0
-1.3416	-13.9	2.4681	13.013	0	0	0	0
-1.3042	-13.908	2.5455	12.996	0	0	0	0
-1.2714	-13.916	2.6259	12.998	0	0	0	0
-1.2427	-13.923	2.7065	13.021	0	0	0	0
-1.2181	-13.927	2.7841	13.057	0	0	0	0
-1.1999	-13.925	2.8568	13.093	0	0	0	0
-1.1924	-13.917	2.9235	13.117	0	0	0	0
-1.2012	-13.901	2.9837	13.129	0	0	0	0
-1.2312	-13.88	3.0377	13.134	0	0	0	0
-1.2845	-13.858	3.087	13.137	0	0	0	0
-1.3593	-13.839	3.1335	13.142	0	0	0	0
-1.4508	-13.829	3.1786	13.145	0	0	0	0
-1.5521	-13.83	3.2215	13.141	0	0	0	0
-1.6565	-13.843	3.2595	13.124	0	0	0	0
-1.7584	-13.864	3.2903	13.096	0	0	0	0
-1.8541	-13.891	3.3114	13.069	0	0	0	0
-1.9417	-13.918	3.3205	13.051	0	0	0	0
-2.0207	-13.939	3.3147	13.047	0	0	0	0
-2.0923	-13.951	3.2913	13.052	0	0	0	0
-2.1595	-13.952	3.2484	13.059	0	0	0	0
-2.2263	-13.938	3.1859	13.066	-2.2109	-13.934	0	0
-2.2962	-13.91	3.1057	13.073	0	0	0	0
-2.3712	-13.868	3.0121	13.082	0	0	0	0
-2.4516	-13.817	2.9098	13.094	0	0	0	0
-2.5362	-13.761	2.8035	13.11	0	0	0	0
-2.622	-13.706	2.6967	13.129	0	0	0	0
-2.7053	-13.657	2.5923	13.145	0	0	0	0
-2.7821	-13.619	2.4927	13.149	0	0	0	0
-2.8499	-13.59	2.3994	13.136	0	0	0	0
-2.9081	-13.569	2.3137	13.109	0	0	0	0
-2.958	-13.553	2.2372	13.075	0	0	0	0
-3.0013	-13.54	2.1712	13.044	0	0	0	0
-3.0403	-13.528	2.1154	13.027	0	0	0	0
-3.077	-13.516	2.0678	13.029	0	0	0	0
-3.113	-13.505	2.0256	13.048	0	0	0	0
-3.1486	-13.495	1.9862	13.082	0	0	0	0
-3.183	-13.486	1.9477	13.124	0	0	0	0
-3.2145	-13.476	1.9091	13.17	0	0	0	0
-3.2417	-13.464	1.8699	13.22	0	0	0	0
-3.2645	-13.449	1.8307	13.272	0	0	-3.2837	-13.381
-3.2846	-13.43	1.7919	13.323	0	0	0	0
-3.3054	-13.406	1.7537	13.36	0	0	0	0
-3.3312	-13.375	1.7152	13.372	0	0	0	0
-3.3655	-13.334	1.6762	13.353	0	0	0	0
-3.4097	-13.282	1.6381	13.311	0	0	0	0
-3.4623	-13.221	1.6026	13.26	0	0	0	0
-3.5189	-13.153	1.5712	13.212	0	0	0	0
-3.5737	-13.083	1.5439	13.177	0	0	0	0
-3.6205	-13.017	1.5203	13.159	0	0	0	0
-3.655	-12.963	1.5007	13.159	0	0	0	0
-3.6754	-12.93	1.4864	13.173	0	0	0	0
-3.6822	-12.919	1.4805	13.198	0	0	0	0
-3.6786	-12.928	1.4879	13.228	0	0	0	0
-3.6679	-12.951	1.5142	13.262	0	0	0	0
-3.6528	-12.983	1.5635	13.293	0	0	0	0
-3.6345	-13.019	1.6369	13.312	0	0	0	0
-3.6118	-13.054	1.7325	13.308	0	0	0	0
-3.5814	-13.084	1.8459	13.276	0	0	0	0
-3.5387	-13.108	1.9703	13.216	0	0	0	0
-3.4795	-13.125	2.0973	13.135	0	0	0	0
-3.4019	-13.136	2.2187	13.046	0	0	0	0
-3.3067	-13.142	2.3291	12.964	0	0	0	0
-3.1981	-13.146	2.4272	12.904	0	0	0	0
-3.0824	-13.151	2.5145	12.874	0	0	0	0
-2.9667	-13.159	2.594	12.874	0	0	0	0
-2.8575	-13.168	2.6691	12.899	2.6141	12.756	0	0
-2.7586	-13.181	2.7421	12.935	0	0	0	0
-2.6711	-13.195	2.8138	12.971	0	0	0	0
-2.595	-13.212	2.8824	12.996	0	0	0	0
-2.5296	-13.23	2.9446	13.002	0	0	0	0
-2.4743	-13.246	2.9963	12.985	0	0	0	0
-2.4276	-13.257	3.0343	12.938	0	0	0	0
-2.3864	-13.262	3.0578	12.859	0	0	0	0
-2.347	-13.258	3.0691	12.756	0	0	0	0
-2.3052	-13.25	3.0731	12.647	0	0	0	0
-2.2575	-13.24	3.0758	12.552	0	0	0	0
-2.2022	-13.232	3.0821	12.487	0	0	0	0
-2.1399	-13.231	3.0959	12.459	0	0	0	0
-2.0726	-13.241	3.1203	12.469	0	0	3.1065	12.372
-2.0034	-13.264	3.1578	12.512	0	0	0	0
-1.9357	-13.301	3.21	12.582	0	0	0	0
-1.8724	-13.35	3.2749	12.667	0	0	0	0
-1.8159	-13.406	3.347	12.747	0	0	0	0
-1.7683	-13.46	3.4196	12.804	0	0	0	0
-1.7308	-13.505	3.4868	12.825	0	0	0	0
-1.7032	-13.537	3.5447	12.813	0	0	0	0
-1.6838	-13.555	3.5924	12.777	0	0	0	0
-1.6687	-13.562	3.631	12.734	0	0	0	0
-1.6517	-13.563	3.663	12.693	0	0	0	0
-1.6247	-13.558	3.6915	12.658	0	0	0	0
-1.579	-13.549	3.7195	12.633	0	0	0	0
-1.5076	-13.54	3.7492	12.624	0	0	0	0
-1.4074	-13.53	3.7815	12.636	0	0	0	0
-1.2815	-13.523	3.8157	12.669	0	0	0	0
-1.1381	-13.522	3.8491	12.716	0	0	0	0
-0.9875	-13.531	3.878	12.766	0	0	0	0
-0.83786	-13.552	3.8982	12.813	0	0	0	0
-0.69344	-13.585	3.9042	12.854	0	0	0	0
-0.55441	-13.627	3.8907	12.885	0	0	0	0
-0.41764	-13.677	3.8536	12.899	0	0	0	0
-0.27787	-13.73	3.792	12.895	0	0	0	0
-0.12969	-13.785	3.7078	12.874	0	0	0	0
0.030476	-13.839	3.6061	12.842	0	0	0	0
0.20285	-13.894	3.493	12.809	0	0	0	0
0.38389	-13.952	3.3736	12.783	0	0	0	0
0.56753	-14.019	3.2505	12.77	0	0	0	0
0.74722	-14.099	3.1247	12.766	0	0	0	0
0.9178	-14.19	2.9982	12.767	0.97547	-14.152	0	0
1.0767	-14.288	2.8747	12.766	0	0	0	0
1.2246	-14.387	2.7586	12.762	0	0	0	0
1.3639	-14.48	2.6525	12.749	0	0	0	0
1.4972	-14.558	2.556	12.726	0	0	0	0
1.626	-14.621	2.4656	12.691	0	0	0	0
1.7508	-14.667	2.3772	12.654	0	0	0	0
1.8709	-14.7	2.2877	12.622	0	0	0	0
1.9857	-14.724	2.1948	12.604	0	0	1.9812	-14.659
2.0942	-14.741	2.0963	12.604	0	0	0	0
2.1955	-14.755	1.9905	12.622	0	0	0	0
2.2894	-14.765	1.877	12.651	0	0	0	0
2.3751	-14.774	1.7581	12.685	0	0	0	0
2.4512	-14.785	1.638	12.718	0	0	0	0
2.5173	-14.799	1.5228	12.745	0	0	0	0
2.5743	-14.819	1.4185	12.768	0	0	0	0
2.6245	-14.843	1.329	12.789	0	0	0	0
2.6702	-14.868	1.2555	12.81	0	0	0	0
2.7136	-14.893	1.1967	12.83	0	0	0	0
2.7566	-14.914	1.149	12.849	0	0	0	0
2.8007	-14.929	1.1077	12.867	0	0	0	0
2.8461	-14.939	1.0669	12.89	0	0	0	0
2.8916	-14.946	1.0193	12.921	0	0	0	0
2.9353	-14.952	0.95646	12.96	0	0	0	0
2.9756	-14.956	0.87073	13.004	0	0	0	0
3.0107	-14.953	0.75831	13.048	0	0	0	0
3.0387	-14.938	0.62048	13.084	0	0	0	0
3.0567	-14.911	0.46305	13.109	0	0	0	0
3.0611	-14.875	0.29406	13.116	0	0	0	0
3.0482	-14.836	0.12096	13.11	0	0	0	0
3.0156	-14.8	-0.050796	13.098	0	0	0	0
2.9629	-14.771	-0.21805	13.097	0	0	0	0
2.8923	-14.75	-0.38065	13.122	0	0	0	0
2.8082	-14.737	-0.54157	13.18	0	0	0	0
2.7163	-14.729	-0.70453	13.266	0	0	0	0
2.6207	-14.725	-0.87046	13.359	0	0	0	0
2.5244	-14.723	-1.037	13.431	0	0	0	0
2.4288	-14.72	-1.2012	13.46	0	0	0	0
2.3352	-14.715	-1.361	13.433	-1.3361	13.662	0	0
2.2455	-14.704	-1.5144	13.359	0	0	0	0
2.1616	-14.689	-1.6593	13.256	0	0	0	0
2.086	-14.669	-1.7943	13.151	0	0	0	0
2.0207	-14.647	-1.9189	13.062	0	0	0	0
1.967	-14.625	-2.0336	12.997	0	0	0	0
1.925	-14.603	-2.139	12.955	0	0	0	0
1.8932	-14.579	-2.2349	12.934	0	0	0	0
1.8679	-14.552	-2.3206	12.931	0	0	0	0
1.8445	-14.521	-2.3952	12.942	0	0	0	0
1.8191	-14.486	-2.458	12.966	0	0	0	0
1.7894	-14.447	-2.5088	12.999	0	0	0	0
1.7549	-14.405	-2.5485	13.039	0	0	0	0
1.7163	-14.362	-2.5792	13.084	0	0	0	0
1.6746	-14.318	-2.6041	13.132	0	0	0	0
1.6307	-14.278	-2.6264	13.181	0	0	0	0
1.5852	-14.244	-2.65	13.227	0	0	0	0
1.538	-14.221	-2.6776	13.262	0	0	-2.6199	13.294
1.4893	-14.211	-2.7102	13.277	0	0	0	0
1.4405	-14.214	-2.7465	13.264	0	0	0	0
1.3945	-14.228	-2.784	13.221	0	0	0	0
1.3549	-14.246	-2.8202	13.154	0	0	0	0
1.3243	-14.265	-2.8528	13.072	0	0	0	0
1.3037	-14.279	-2.8815	12.992	0	0	0	0
1.292	-14.288	-2.9075	12.923	0	0	0	0
1.287	-14.292	-2.9334	12.869	0	0	0	0
1.2862	-14.292	-2.9613	12.829	0	0	0	0
1.2877	-14.292	-2.9928	12.8	0	0	0	0
1.2901	-14.291	-3.0275	12.779	0	0	0	0
1.2928	-14.293	-3.0633	12.761	0	0	0	0
1.296	-14.297	-3.0976	12.743	0	0	0	0
1.3005	-14.301	-3.1278	12.727	0	0	0	0
1.3084	-14.304	-3.1516	12.719	0	0	0	0
1.3226	-14.302	-3.1677	12.724	0	0	0	0
1.3463	-14.29	-3.1745	12.738	0	0	0	0
1.381	-14.265	-3.1697	12.753	0	0	0	0
1.4264	-14.226	-3.1496	12.757	0	0	0	0
1.4798	-14.174	-3.1103	12.74	0	0	0	0
1.5378	-14.112	-3.0496	12.7	0	0	0	0
1.5967	-14.043	-2.9689	12.642	0	0	0	0
1.6531	-13.968	-2.8734	12.574	0	0	0	0
1.7047	-13.893	-2.7692	12.504	0	0	0	0
1.7507	-13.816	-2.6606	12.438	0	0	0	0
1.7922	-13.737	-2.55	12.382	0	0	0	0
1.8309	-13.656	-2.4379	12.341	0	0	0	0
1.8681	-13.578	-2.3257	12.32	0	0	0	0
1.9036	-13.505	-2.2161	12.318	0	0	0	0
1.9361	-13.444	-2.112	12.329	0	0	0	0
1.9641	-13.395	-2.0157	12.338	0	0	0	0
1.9868	-13.357	-1.9286	12.338	0	0	0	0
2.0045	-13.327	-1.8511	12.328	0	0	0	0
2.0178	-13.301	-1.7822	12.313	0	0	0	0
2.028	-13.276	-1.7188	12.302	2.0188	-13.22	0	0
2.0358	-13.25	-1.6574	12.303	0	0	0	0
2.0422	-13.219	-1.5951	12.327	0	0	0	0
2.0485	-13.184	-1.5299	12.373	0	0	0	0
2.0562	-13.142	-1.4603	12.436	0	0	0	0
2.0663	-13.094	-1.386	12.51	0	0	2.043	-13.066
2.0789	-13.042	-1.308	12.59	0	0	0	0
2.0929	-12.989	-1.2281	12.669	0	0	0	0
2.1072	-12.936	-1.1483	12.741	0	0	0	0
2.1207	-12.886	-1.0705	12.8	0	0	0	0
2.1328	-12.84	-0.99678	12.843	0	0	0	0
2.1427	-12.798	-0.92919	12.872	0	0	0	0
2.15	-12.762	-0.87022	12.89	0	0	0	0
2.1541	-12.734	-0.82164	12.899	0	0	0	0
2.1554	-12.715	-0.78314	12.904	0	0	0	0
2.1541	-12.703	-0.75164	12.906	0	0	0	0
2.1508	-12.696	-0.72125	12.905	0	0	0	0
2.1455	-12.691	-0.68378	12.902	0	0	0	0
2.1373	-12.687	-0.63026	12.895	0	0	0	0
2.1246	-12.68	-0.55355	12.884	0	0	0	0
2.1056	-12.671	-0.45087	12.872	0	0	0	0
2.0781	-12.66	-0.32474	12.872	0	0	0	0
2.0396	-12.647	-0.18253	12.895	0	0	0	0
1.9874	-12.633	-0.034809	12.947	0	0	0	0
1.9196	-12.622	0.10702	13.024	0	0	0	0
1.8359	-12.614	0.23303	13.108	0	0	0	0
1.7381	-12.611	0.3369	13.182	0	0	0	0
1.6293	-12.615	0.41772	13.234	0	0	0	0
1.5132	-12.625	0.47972	13.263	0.48832	13.181	0	0
1.3933	-12.643	0.5302	13.274	0	0	0	0
1.2723	-12.667	0.5769	13.272	0	0	0	0
1.1524	-12.696	0.62582	13.258	0	0	0	0
1.0368	-12.728	0.67983	13.234	0	0	0	0
0.9289	-12.761	0.73897	13.202	0	0	0	0
0.83194	-12.795	0.80148	13.162	0	0	0	0
0.74764	-12.828	0.86435	13.117	0	0	0	0
0.67649	-12.857	0.92339	13.066	0	0	0	0
0.61828	-12.88	0.97388	13.006	0	0	0	0
0.57224	-12.894	1.0119	12.933	0	0	0	0
0.53652	-12.898	1.0356	12.848	0	0	0	0
0.50796	-12.895	1.046	12.758	0	0	0	0
0.48282	-12.885	1.0462	12.671	0	0	0	0
0.45771	-12.873	1.04	12.592	0	0	0	0
0.43021	-12.861	1.0307	12.527	0	0	0	0
0.39921	-12.852	1.0213	12.475	0	0	0	0
0.36491	-12.848	1.0147	12.437	0	0	0	0
0.32827	-12.849	1.0136	12.407	0	0	0	0
0.29067	-12.855	1.0211	12.382	0	0	1.0162	12.375
0.25341	-12.868	1.0405	12.357	0	0	0	0
0.2172	-12.889	1.0744	12.333	0	0	0	0
0.1822	-12.918	1.1238	12.316	0	0	0	0
0.14863	-12.951	1.1872	12.312	0	0	0	0
0.11734	-12.982	1.261	12.327	0	0	0	0
0.089528	-13.007	1.3403	12.361	0	0	0	0
0.065424	-13.022	1.4207	12.405	0	0	0	0
0.042785	-13.028	1.4987	12.446	0	0	0	0
0.016639	-13.029	1.5715	12.468	0	0	0	0
-0.019341	-13.028	1.6373	12.464	0	0	0	0
-0.070851	-13.028	1.6951	12.441	0	0	0	0
-0.14105	-13.031	1.7451	12.41	0	0	0	0
-0.2294	-13.038	1.7887	12.387	0	0	0	0
-0.33204	-13.048	1.8288	12.38	0	0	0	0
-0.44316	-13.065	1.869	12.393	0	0	0	0
-0.5567	-13.092	1.9111	12.423	0	0	0	0
-0.66809	-13.128	1.9542	12.459	0	0	0	0
-0.77514	-13.174	1.995	12.492	0	0	0	0
-0.87712	-13.225	2.03	12.518	0	0	0	0
-0.97349	-13.278	2.0565	12.543	0	0	0	0
-1.0642	-13.329	2.0724	12.572	0	0	0	0
-1.151	-13.376	2.0767	12.61	0	0	0	0
-1.2371	-13.415	2.0683	12.66	0	0	0	0
-1.327	-13.444	2.0469	12.719	-1.3175	-13.458	0	0
-1.4252	-13.462	2.0132	12.781	0	0	0	0
-1.5363	-13.475	1.9693	12.838	0	0	0	0
-1.6622	-13.488	1.9181	12.882	0	0	0	0
-1.8013	-13.507	1.8623	12.911	0	0	0	0
-1.948	-13.537	1.8039	12.929	0	0	0	0
-2.0952	-13.577	1.7446	12.941	0	0	0	0
-2.236	-13.625	1.6865	12.956	0	0	0	0
-2.3664	-13.673	1.6331	12.981	0	0	0	0
-2.4854	-13.716	1.5871	13.019	0	0	0	0
-2.5943	-13.751	1.5498	13.065	0	0	0	0
-2.6959	-13.777	1.5202	13.107	0	0	0	0
-2.7928	-13.791	1.4963	13.133	0	0	0	0
-2.8851	-13.797	1.4767	13.142	0	0	0	0
-2.971	-13.797	1.4598	13.138	0	0	0	0
-3.0482	-13.792	1.4437	13.127	0	0	-3.0816	-13.759
-3.1165	-13.784	1.4255	13.106	0	0	0	0
-3.1776	-13.776	1.4023	13.076	0	0	0	0
-3.2344	-13.767	1.3725	13.036	0	0	0	0
-3.2893	-13.76	1.3368	12.99	0	0	0	0
-3.3433	-13.757	1.2972	12.94	0	0	0	0
-3.3966	-13.759	1.2559	12.891	0	0	0	0
-3.4487	-13.767	1.2137	12.839	0	0	0	0
-3.4982	-13.784	1.1711	12.785	0	0	0	0
-3.5429	-13.81	1.1294	12.728	0	0	0	0
-3.5797	-13.845	1.0904	12.671	0	0	0	0
-3.6065	-13.888	1.0557	12.617	0	0	0	0
-3.6224	-13.936	1.0267	12.567	0	0	0	0
-3.6279	-13.986	1.0053	12.523	0	0	0	0
-3.625	-14.034	0.99248	12.49	0	0	0	0
-3.6155	-14.08	0.98833	12.467	0	0	0	0
-3.6012	-14.12	0.99214	12.451	0	0	0	0
-3.5841	-14.158	1.0033	12.435	0	0	0	0
-3.5665	-14.192	1.0214	12.408	0	0	0	0
-3.5504	-14.222	1.0456	12.363	0	0	0	0
-3.5362	-14.248	1.0745	12.292	0	0	0	0
-3.5218	-14.268	1.1056	12.195	0	0	0	0
-3.5027	-14.281	1.1364	12.081	0	0	0	0
-3.4727	-14.287	1.1647	11.968	0	0	0	0
-3.4256	-14.286	1.1894	11.875	0	0	0	0
-3.3572	-14.279	1.2109	11.809	0	0	0	0
-3.2672	-14.271	1.231	11.763	0	0	0	0
-3.1588	-14.264	1.252	11.721	0	0	0	0
-3.0378	-14.263	1.2762	11.668	0	0	0	0
-2.91	-14.265	1.3052	11.593	0	0	0	0
-2.7802	-14.271	1.3389	11.493	0	0	0	0
-2.6519	-14.279	1.3751	11.371	0	0	0	0
-2.5275	-14.285	1.4099	11.229	0	0	0	0
-2.4095	-14.285	1.4394	11.07	0	0	0	0
-2.2999	-14.278	1.4616	10.903	0	0	0	0
-2.1998	-14.262	1.4763	10.741	1.5043	10.619	0	0
-2.1092	-14.243	1.4854	10.596	0	0	0	0
-2.0282	-14.223	1.4921	10.475	0	0	0	0
-1.9577	-14.204	1.5	10.381	0	0	0	0
-1.898	-14.185	1.5125	10.314	0	0	0	0
-1.8474	-14.163	1.5318	10.274	0	0	0	0
-1.8019	-14.136	1.5581	10.26	0	0	0	0
-1.7568	-14.098	1.59	10.264	0	0	0	0
-1.708	-14.05	1.626	10.276	0	0	0	0
-1.6535	-13.992	1.6645	10.287	0	0	0	0
-1.5939	-13.93	1.704	10.29	0	0	0	0
-1.5312	-13.873	1.7426	10.277	0	0	1.7235	10.259
-1.468	-13.828	1.7783	10.244	0	0	0	0
-1.4057	-13.8	1.8084	10.187	0	0	0	0
-1.3447	-13.788	1.8305	10.11	0	0	0	0
-1.2843	-13.787	1.8438	10.019	0	0	0	0
-1.2241	-13.791	1.8489	9.9274	0	0	0	0
-1.1651	-13.793	1.8471	9.8485	0	0	0	0
-1.1099	-13.787	1.8391	9.7898	0	0	0	0
-1.0624	-13.769	1.8243	9.7529	0	0	0	0
-1.0254	-13.737	1.8009	9.7357	0	0	0	0
-1.0002	-13.687	1.7671	9.7355	0	0	0	0
-0.98678	-13.617	1.722	9.75	0	0	0	0
-0.98494	-13.53	1.6677	9.7779	0	0	0	0
-0.99443	-13.429	1.6081	9.8169	0	0	0	0
-1.0146	-13.322	1.5477	9.8634	0	0	0	0
-1.0434	-13.218	1.4896	9.9146	0	0	0	0
-1.0768	-13.124	1.4348	9.9725	0	0	0	0
-1.1102	-13.047	1.3818	10.041	0	0	0	0
-1.1391	-12.988	1.3279	10.119	0	0	0	0
-1.1613	-12.947	1.2708	10.205	0	0	0	0
-1.1769	-12.919	1.2101	10.299	0	0	0	0
-1.1887	-12.9	1.146	10.403	0	0	0	0
-1.2005	-12.887	1.0788	10.52	0	0	0	0
-1.2171	-12.879	1.0088	10.646	0	0	0	0
-1.2426	-12.876	0.93756	10.771	0	0	0	0
-1.2804	-12.881	0.86752	10.883	0	0	0	0
-1.3317	-12.897	0.80084	10.971	0	0	0	0
-1.3947	-12.926	0.73822	11.034	0	0	0	0
-1.4647	-12.968	0.67937	11.077	0	0	0	0
-1.5353	-13.02	0.62407	11.114	0	0	0	0
-1.5999	-13.078	0.57256	11.162	0	0	0	0
-1.6533	-13.135	0.52535	11.232	0	0	0	0
-1.6941	-13.185	0.483	11.322	0	0	0	0
-1.7248	-13.228	0.44626	11.423	0	0	0	0
-1.7503	-13.265	0.41623	11.523	0	0	0	0
-1.7758	-13.298	0.39368	11.618	-1.7277	-13.26	0	0
-1.8046	-13.331	0.37841	11.705	0	0	0	0
-1.8371	-13.366	0.3693	11.78	0	0	0	0
-1.8717	-13.404	0.36518	11.834	0	0	0	0
-1.9052	-13.444	0.3656	11.863	0	0	0	0
-1.9347	-13.483	0.37067	11.87	0	0	0	0
-1.9581	-13.518	0.38043	11.868	0	0	0	0
-1.9751	-13.545	0.39424	11.869	0	0	0	0
-1.9866	-13.562	0.41043	11.888	0	0	0	0
-1.9948	-13.568	0.42691	11.929	0	0	0	0
-2.0018	-13.564	0.44235	11.995	0	0	0	0
-2.0092	-13.552	0.45649	12.087	0	0	0	0
-2.0185	-13.537	0.46947	12.2	0	0	-2.017	-13.466
-2.0311	-13.523	0.48124	12.322	0	0	0	0
-2.0485	-13.512	0.49177	12.438	0	0	0	0
-2.072	-13.508	0.5015	12.536	0	0	0	0
-2.1015	-13.511	0.51117	12.615	0	0	0	0
-2.1359	-13.522	0.52132	12.678	0	0	0	0
-2.1737	-13.543	0.53195	12.729	0	0	0	0
-2.2127	-13.571	0.54255	12.77	0	0	0	0
-2.2503	-13.604	0.55204	12.804	0	0	0	0
-2.2837	-13.637	0.55855	12.836	0	0	0	0
-2.3103	-13.667	0.56007	12.872	0	0	0	0
-2.329	-13.693	0.55583	12.917	0	0	0	0
-2.3397	-13.714	0.54743	12.968	0	0	0	0
-2.3436	-13.733	0.53932	13.018	0	0	0	0
-2.3419	-13.75	0.53874	13.06	0	0	0	0
-2.336	-13.766	0.5545	13.09	0	0	0	0
-2.3275	-13.781	0.59447	13.114	0	0	0	0
-2.3171	-13.796	0.66256	13.138	0	0	0	0
-2.3052	-13.811	0.75699	13.161	0	0	0	0
-2.2908	-13.822	0.87113	13.178	0	0	0	0
-2.2721	-13.829	0.99667	13.177	0	0	0	0
-2.2466	-13.828	1.1268	13.153	0	0	0	0
-2.2123	-13.819	1.2577	13.107	0	0	0	0
-2.1686	-13.801	1.3889	13.049	0	0	0	0
-2.1161	-13.778	1.5213	12.993	0	0	0	0
-2.0572	-13.752	1.6554	12.956	0	0	0	0
-1.9953	-13.729	1.7897	12.95	0	0	0	0
-1.9345	-13.71	1.9221	12.979	1.9213	12.698	0	0
-1.879	-13.699	2.0508	13.035	0	0	0	0
-1.8319	-13.693	2.1746	13.1	0	0	0	0
-1.7947	-13.693	2.2918	13.152	0	0	0	0
-1.7669	-13.693	2.4001	13.178	0	0	0	0
-1.7463	-13.691	2.4968	13.177	0	0	0	0
-1.7297	-13.685	2.5802	13.149	0	0	0	0
-1.7132	-13.671	2.6504	13.103	0	0	0	0
-1.6932	-13.649	2.711	13.049	0	0	0	0
-1.6673	-13.618	2.7675	12.997	0	0	0	0
-1.6355	-13.577	2.826	12.956	0	0	0	0
-1.6001	-13.525	2.8907	12.93	0	0	0	0
-1.5645	-13.466	2.9643	12.915	0	0	0	0
-1.5317	-13.402	3.0476	12.91	0	0	3.0311	12.818
-1.5037	-13.337	3.1401	12.914	0	0	0	0
-1.481	-13.276	3.2405	12.929	0	0	0	0
-1.4634	-13.223	3.3471	12.953	0	0	0	0
-1.4502	-13.184	3.4566	12.982	0	0	0	0
-1.4406	-13.159	3.5651	13.01	0	0	0	0
-1.4337	-13.146	3.6694	13.036	0	0	0	0
-1.4286	-13.14	3.767	13.062	0	0	0	0
-1.4252	-13.134	3.8557	13.087	0	0	0	0
-1.4238	-13.122	3.9337	13.106	0	0	0	0
-1.4247	-13.1	3.9999	13.116	0	0	0	0
-1.4284	-13.063	4.0553	13.117	0	0	0	0
-1.4351	-13.012	4.1027	13.114	0	0	0	0
-1.4455	-12.95	4.1457	13.117	0	0	0	0
-1.4616	-12.882	4.1862	13.129	0	0	0	0
-1.4868	-12.811	4.224	13.148	0	0	0	0
-1.5246	-12.741	4.2574	13.168	0	0	0	0
-1.5778	-12.672	4.2838	13.184	0	0	0	0
-1.6476	-12.604	4.3007	13.193	0	0	0	0
-1.7331	-12.531	4.3055	13.197	0	0	0	0
-1.8314	-12.454	4.2964	13.194	0	0	0	0
-1.9387	-12.375	4.2728	13.189	0	0	0	0
-2.0498	-12.297	4.236	13.184	0	0	0	0
-2.1588	-12.224	4.1895	13.183	0	0	0	0
-2.2586	-12.16	4.1377	13.193	0	0	0	0
-2.3434	-12.108	4.0844	13.219	0	0	0	0
-2.4099	-12.07	4.0325	13.266	0	0	0	0
-2.458	-12.045	3.9838	13.335	0	0	0	0
-2.4899	-12.033	3.9396	13.421	0	0	0	0
-2.51	-12.033	3.9	13.505	0	0	0	0
-2.5229	-12.044	3.8635	13.569	0	0	0	0
-2.5331	-12.067	3.8269	13.6	0	0	0	0
-2.5432	-12.099	3.7857	13.607	0	0	0	0
-2.5544	-12.139	3.7352	13.603	0	0	0	0
-2.567	-12.182	3.6706	13.601	0	0	0	0
-2.5801	-12.224	3.5894	13.611	0	0	0	0
-2.5923	-12.261	3.491	13.64	0	0	0	0
-2.6019	-12.294	3.3773	13.69	0	0	0	0
-2.6082	-12.323	3.2524	13.757	0	0	0	0
-2.611	-12.348	3.1208	13.823	0	0	0	0
-2.611	-12.373	2.9857	13.864	0	0	0	0
-2.6093	-12.4	2.8491	13.865	0	0	0	0
-2.6072	-12.432	2.7121	13.829	0	0	0	0
-2.6061	-12.467	2.5758	13.769	-2.5926	-12.416	0	0
-2.6071	-12.508	2.4421	13.704	0	0	0	0
-2.6111	-12.555	2.314	13.649	0	0	0	0
-2.6181	-12.608	2.1947	13.607	0	0	0	0
-2.6272	-12.664	2.0862	13.582	0	0	0	0
-2.637	-12.718	1.9893	13.576	0	0	0	0
-2.646	-12.764	1.9031	13.588	0	0	0	0
-2.6529	-12.798	1.8254	13.619	0	0	0	0
-2.6561	-12.821	1.7537	13.661	0	0	0	0
-2.6543	-12.832	1.6866	13.71	0	0	0	0
-2.6461	-12.832	1.6231	13.76	0	0	0	0
-2.6303	-12.825	1.5626	13.809	0	0	0	0
-2.6073	-12.813	1.5043	13.858	0	0	0	0
-2.5779	-12.799	1.4476	13.909	0	0	0	0
-2.544	-12.789	1.391	13.957	0	0	-2.5181	-12.767
-2.5067	-12.792	1.3328	13.998	0	0	0	0
-2.4664	-12.815	1.2712	14.026	0	0	0	0
-2.4223	-12.867	1.2062	14.034	0	0	0	0
-2.3728	-12.95	1.1398	14.018	0	0	0	0
-2.3158	-13.058	1.0757	13.976	0	0	0	0
-2.2508	-13.177	1.0175	13.915	0	0	0	0
-2.1798	-13.296	0.96785	13.852	0	0	0	0
-2.1071	-13.401	0.92876	13.798	0	0	0	0
-2.0376	-13.488	0.90145	13.761	0	0	0	0
-1.9759	-13.553	0.88609	13.74	0	0	0	0
-1.9251	-13.6	0.88215	13.735	0	0	0	0
-1.8859	-13.63	0.88931	13.743	0	0	0	0
-1.8566	-13.647	0.90825	13.76	0	0	0	0
-1.8333	-13.655	0.94062	13.781	0	0	0	0
-1.8109	-13.658	0.98791	13.803	0	0	0	0
-1.7843	-13.658	1.0494	13.82	0	0	0	0
-1.7504	-13.657	1.1212	13.838	0	0	0	0
-1.7083	-13.656	1.1973	13.866	0	0	0	0
-1.6596	-13.654	1.2723	13.911	0	0	0	0
-1.6064	-13.652	1.3429	13.974	0	0	0	0
-1.5503	-13.648	1.4084	14.047	0	0	0	0
-1.4921	-13.64	1.4695	14.114	0.82991	8.1624	0	0
-1.4327	-13.628	1.5279	14.154	0	0	0	0
-1.3737	-13.61	1.585	14.155	0	0	0	0
-1.3176	-13.59	1.642	14.112	0	0	0	0
-1.2667	-13.571	1.6996	14.031	0	0	0	0
-1.2232	-13.555	1.7581	13.925	0	0	0	0
-1.1887	-13.543	1.817	13.811	0	0	0	0
-1.1638	-13.534	1.874	13.702	0	0	0	0
-1.1477	-13.529	1.9252	13.609	0	0	0	0
-1.138	-13.524	1.9671	13.534	0	0	0	0
-1.1322	-13.518	1.9973	13.477	0	0	0	0
-1.1283	-13.508	2.0154	13.43	0	0	0	0
-1.1249	-13.491	2.0225	13.387	0	0	0	0
-1.121	-13.465	2.0207	13.339	0	0	0	0
-1.1162	-13.429	2.0129	13.279	0	0	0	0
-1.1104	-13.387	2.0013	13.207	0	0	0	0
-1.1041	-13.339	1.9881	13.129	0	0	0	0
-1.0981	-13.291	1.9754	13.057	0	0	0	0
-1.0932	-13.246	1.9659	13.002	0	0	1.1351	7.5013
-1.0899	-13.208	1.9628	12.967	0	0	0	0
-1.0883	-13.18	1.9695	12.951	0	0	0	0
-1.0875	-13.165	1.9898	12.952	0	0	0	0
-1.0864	-13.161	2.0266	12.968	0	0	0	0
-1.084	-13.163	2.0809	12.998	0	0	0	0
-1.08	-13.168	2.1506	13.038	0	0	0	0
-1.0754	-13.171	2.2306	13.083	0	0	0	0
-1.0727	-13.169	2.3147	13.123	0	0	0	0
-1.0767	-13.16	2.3967	13.146	0	0	0	0
-1.0938	-13.145	2.4733	13.145	0	0	0	0
-1.1295	-13.127	2.544	13.116	0	0	0	0
-1.1863	-13.112	2.6105	13.065	0	0	0	0
-1.2619	-13.104	2.6752	13.006	0	0	0	0
-1.3496	-13.111	2.7409	12.959	0	0	0	0
-1.4406	-13.137	2.8106	12.936	0	0	0	0
-1.5275	-13.183	2.8855	12.942	0	0	0	0
-1.6055	-13.243	2.9634	12.971	0	0	0	0
-1.6733	-13.306	3.0389	13.01	0	0	0	0
-1.7327	-13.359	3.1046	13.046	0	0	0	0
-1.7882	-13.39	3.1535	13.073	0	0	0	0
-1.8462	-13.398	3.1799	13.088	-0.31978	-2.4059	0	0
-1.9129	-13.385	3.1806	13.094	0	0	0	0
-1.9916	-13.361	3.1551	13.093	0	0	0	0
-2.0812	-13.337	3.1066	13.087	0	0	0	0
-2.1768	-13.318	3.0408	13.078	0	0	0	0
-2.2709	-13.305	2.9641	13.068	0	0	0	0
-2.3575	-13.296	2.8827	13.059	0	0	0	0
-2.4329	-13.289	2.8023	13.049	0	0	0	0
-2.4955	-13.283	2.7279	13.041	0	0	0	0
-2.546	-13.277	2.6624	13.034	0	0	0	0
-2.5866	-13.272	2.6063	13.028	0	0	0	0
-2.6197	-13.267	2.5581	13.023	0	0	0	0
-2.6475	-13.262	2.5142	13.017	0	0	0	0
-2.673	-13.26	2.4695	13.008	0	0	0	0
-2.6998	-13.259	2.419	12.997	0	0	-0.47838	-2.3639
-2.7318	-13.261	2.3602	12.983	0	0	0	0
-2.772	-13.266	2.2939	12.966	0	0	0	0
-2.821	-13.273	2.2234	12.949	0	0	0	0
-2.8769	-13.282	2.1518	12.937	0	0	0	0
-2.9364	-13.292	2.0806	12.936	0	0	0	0
-2.9944	-13.299	2.0106	12.949	0	0	0	0
-3.0459	-13.302	1.9429	12.972	0	0	0	0
-3.0863	-13.303	1.8805	12.998	0	0	0	0
-3.1128	-13.304	1.8268	13.022	0	0	0	0
-3.124	-13.311	1.7843	13.047	0	0	0	0
-3.1202	-13.326	1.7527	13.075	0	0	0	0
-3.1038	-13.352	1.7283	13.105	0	0	0	0
-3.0789	-13.387	1.7046	13.138	0	0	0	0
-3.0504	-13.428	1.6728	13.175	0	0	0	0
-3.0225	-13.47	1.6242	13.222	0	0	0	0
-2.9974	-13.512	1.5522	13.277	0	0	0	0
-2.9756	-13.553	1.4547	13.339	0	0	0	0
-2.9566	-13.594	1.3347	13.397	0	0	0	0
-2.9395	-13.634	1.1989	13.444	0	0	0	0
-2.9232	-13.673	1.0555	13.479	0	0	0	0
-2.9066	-13.711	0.91163	13.508	0	0	0	0
-2.8883	-13.745	0.77266	13.54	0	0	0	0
-2.8672	-13.773	0.64189	13.584	0	0	0	0
-2.8416	-13.795	0.51985	13.645	0	0	0	0
-2.8101	-13.811	0.40428	13.721	0	0	0	0
-2.7724	-13.823	0.29203	13.806	0	0	0	0
-2.7297	-13.834	0.18239	13.893	0	0	0	0
-2.6849	-13.846	0.078932	13.973	0	0	0	0
-2.6426	-13.858	-0.011945	14.04	0	0	0	0
