## Supplementary material for "How to control unpredictable others in court-net sports": International match data: n3_3_1.txt

-1.3557	12.7	3.099	-12.347	0	0	-1.3588	12.713
-1.3606	12.672	3.0857	-12.357	0	0	0	0
-1.3691	12.624	3.0698	-12.373	0	0	0	0
-1.3828	12.552	3.0524	-12.394	0	0	0	0
-1.4023	12.461	3.0358	-12.417	0	0	0	0
-1.4272	12.362	3.0229	-12.438	0	0	0	0
-1.4564	12.269	3.0165	-12.454	0	0	0	0
-1.4874	12.192	3.0182	-12.461	0	0	0	0
-1.5172	12.134	3.0272	-12.457	0	0	0	0
-1.5433	12.093	3.0399	-12.446	0	0	0	0
-1.5646	12.058	3.05	-12.431	0	0	0	0
-1.5814	12.021	3.0497	-12.42	0	0	0	0
-1.5938	11.972	3.0321	-12.415	0	0	0	0
-1.6007	11.905	2.9925	-12.419	0	0	0	0
-1.5994	11.816	2.9289	-12.433	0	0	0	0
-1.5877	11.704	2.8431	-12.455	0	0	0	0
-1.5652	11.582	2.7398	-12.483	0	0	0	0
-1.5344	11.472	2.6259	-12.516	0	0	0	0
-1.4992	11.394	2.5093	-12.553	0	0	0	0
-1.464	11.357	2.3978	-12.591	0	0	0	0
-1.4326	11.355	2.2976	-12.629	0	0	0	0
-1.4079	11.38	2.2132	-12.663	0.39148	-2.2635	0	0
-1.3914	11.425	2.147	-12.689	0	0	0	0
-1.3825	11.485	2.0993	-12.708	0	0	0	0
-1.3777	11.56	2.0679	-12.72	0	0	0	0
-1.3719	11.646	2.049	-12.729	0	0	0	0
-1.3603	11.738	2.0381	-12.736	0	0	0	0
-1.3399	11.829	2.0316	-12.744	0	0	0	0
-1.3098	11.92	2.0265	-12.756	0	0	0	0
-1.2711	12.01	2.0209	-12.775	0	0	1.0634	-3.2272
-1.2263	12.097	2.0141	-12.806	0	0	0	0
-1.1783	12.175	2.0072	-12.851	0	0	0	0
-1.1299	12.239	2.0032	-12.909	0	0	0	0
-1.0822	12.287	2.006	-12.975	0	0	0	0
-1.0365	12.323	2.0184	-13.043	0	0	0	0
-0.99422	12.356	2.0409	-13.107	0	0	0	0
-0.95717	12.393	2.0708	-13.161	0	0	0	0
-0.9275	12.441	2.1029	-13.2	0	0	0	0
-0.90668	12.501	2.1312	-13.226	0	0	0	0
-0.89405	12.575	2.1501	-13.239	0	0	0	0
-0.88592	12.66	2.1552	-13.245	0	0	0	0
-0.87553	12.754	2.1443	-13.246	0	0	0	0
-0.85384	12.853	2.1166	-13.247	0	0	0	0
-0.81198	12.948	2.0722	-13.253	0	0	0	0
-0.74448	13.032	2.0121	-13.267	0	0	0	0
-0.65142	13.094	1.9383	-13.291	0	0	0	0
-0.53763	13.13	1.8545	-13.325	0	0	0	0
-0.41008	13.139	1.7652	-13.365	0	0	0	0
-0.27524	13.129	1.6751	-13.408	0	0	0	0
-0.13719	13.105	1.5874	-13.452	0	0	0	0
0.003416	13.071	1.5035	-13.49	0	0	0	0
0.14825	13.034	1.4226	-13.52	0	0	0	0
0.29864	12.998	1.3427	-13.538	0	0	0	0
0.45421	12.975	1.2614	-13.543	0	0	0	0
0.61408	12.971	1.1778	-13.532	0	0	0	0
0.77809	12.991	1.0926	-13.508	0	0	0	0
0.94578	13.024	1.008	-13.473	0.36889	3.0924	0	0
1.1149	13.059	0.92698	-13.434	0	0	0	0
1.2814	13.087	0.85238	-13.396	0	0	0	0
1.441	13.109	0.78668	-13.362	0	0	0	0
1.5922	13.131	0.73141	-13.334	0	0	0	0
1.7363	13.151	0.68658	-13.311	0	0	0	0
1.8749	13.17	0.64996	-13.292	0	0	0	0
2.0094	13.184	0.61696	-13.275	0	0	0	0
2.1407	13.192	0.58149	-13.256	0	0	0	0
2.2681	13.196	0.53753	-13.235	0	0	0	0
2.3897	13.193	0.48058	-13.21	0	0	0	0
2.5034	13.183	0.40866	-13.182	0	0	0	0
2.6082	13.167	0.3223	-13.153	0	0	0	0
2.7041	13.151	0.22361	-13.125	0	0	2.7594	13.047
2.792	13.141	0.11517	-13.099	0	0	0	0
2.8739	13.14	0.000579	-13.075	0	0	0	0
2.9522	13.149	-0.11503	-13.051	0	0	0	0
3.029	13.17	-0.22586	-13.027	0	0	0	0
3.1053	13.203	-0.32709	-13.005	0	0	0	0
3.1806	13.24	-0.41574	-12.987	0	0	0	0
3.2542	13.274	-0.49104	-12.972	0	0	0	0
3.3257	13.295	-0.55455	-12.959	0	0	0	0
3.3954	13.3	-0.60982	-12.949	0	0	0	0
3.4635	13.29	-0.66184	-12.938	0	0	0	0
3.5306	13.268	-0.71625	-12.927	0	0	0	0
3.5974	13.247	-0.77804	-12.916	0	0	0	0
3.6646	13.237	-0.85006	-12.906	0	0	0	0
3.7315	13.245	-0.93232	-12.9	0	0	0	0
3.7958	13.265	-1.0226	-12.9	0	0	0	0
3.8549	13.288	-1.1174	-12.91	0	0	0	0
3.9071	13.307	-1.2127	-12.928	0	0	0	0
3.9521	13.326	-1.3045	-12.951	0	0	0	0
3.9894	13.352	-1.389	-12.976	0	0	0	0
4.0172	13.387	-1.4639	-12.999	0	0	0	0
4.0339	13.429	-1.5287	-13.018	0	0	0	0
4.0383	13.475	-1.5851	-13.029	0	0	0	0
4.0301	13.521	-1.6375	-13.033	0	0	0	0
4.0099	13.561	-1.6912	-13.027	0	0	0	0
3.9783	13.588	-1.7522	-13.011	-1.7082	-13.024	0	0
3.9373	13.599	-1.8249	-12.986	0	0	0	0
3.8895	13.596	-1.9114	-12.955	0	0	0	0
3.8371	13.584	-2.0111	-12.922	0	0	0	0
3.7811	13.573	-2.1208	-12.89	0	0	0	0
3.7218	13.575	-2.2361	-12.861	0	0	0	0
3.6592	13.603	-2.3511	-12.838	0	0	0	0
3.5937	13.656	-2.4598	-12.821	0	0	0	0
3.5262	13.723	-2.5573	-12.81	0	0	0	0
3.4572	13.781	-2.6409	-12.8	0	0	0	0
3.387	13.808	-2.7106	-12.791	0	0	0	0
3.3157	13.797	-2.7685	-12.778	0	0	0	0
3.2418	13.752	-2.8174	-12.758	0	0	0	0
3.1636	13.684	-2.8597	-12.728	0	0	0	0
3.08	13.606	-2.8967	-12.69	0	0	0	0
2.9925	13.535	-2.9296	-12.643	0	0	0	0
2.9035	13.485	-2.9605	-12.594	0	0	0	0
2.8147	13.463	-2.9924	-12.545	0	0	-2.9612	-12.527
2.7256	13.467	-3.0285	-12.501	0	0	0	0
2.6341	13.481	-3.0711	-12.463	0	0	0	0
2.5382	13.483	-3.1209	-12.435	0	0	0	0
2.4385	13.459	-3.1768	-12.418	0	0	0	0
2.3384	13.408	-3.2363	-12.414	0	0	0	0
2.2433	13.341	-3.2963	-12.423	0	0	0	0
2.1583	13.271	-3.3534	-12.446	0	0	0	0
2.0862	13.207	-3.4052	-12.48	0	0	0	0
2.026	13.152	-3.4507	-12.522	0	0	0	0
1.9735	13.104	-3.4899	-12.57	0	0	0	0
1.9246	13.063	-3.5233	-12.617	0	0	0	0
1.8773	13.035	-3.5512	-12.662	0	0	0	0
1.8322	13.024	-3.5746	-12.7	0	0	0	0
1.7917	13.033	-3.5951	-12.731	0	0	0	0
1.7596	13.057	-3.6141	-12.756	0	0	0	0
1.74	13.089	-3.6316	-12.776	0	0	0	0
1.737	13.12	-3.6453	-12.792	0	0	0	0
1.7538	13.144	-3.6517	-12.806	0	0	0	0
1.7913	13.158	-3.6472	-12.817	0	0	0	0
1.8476	13.154	-3.629	-12.828	0	0	0	0
1.9179	13.126	-3.5958	-12.841	0	0	0	0
1.9966	13.068	-3.5478	-12.857	0	0	0	0
2.0795	12.981	-3.4864	-12.88	0	0	0	0
2.1642	12.878	-3.4144	-12.908	0	0	0	0
2.2502	12.776	-3.3348	-12.937	0	0	0	0
2.3378	12.691	-3.2514	-12.964	0	0	0	0
2.4278	12.633	-3.1687	-12.981	0	0	0	0
2.5201	12.601	-3.0903	-12.986	0	0	0	0
2.6142	12.587	-3.0187	-12.978	0	0	0	0
2.7087	12.585	-2.9554	-12.963	0	0	0	0
2.8024	12.584	-2.901	-12.945	0	0	0	0
2.895	12.578	-2.8558	-12.93	2.8598	12.594	0	0
2.987	12.564	-2.8194	-12.918	0	0	0	0
3.0784	12.541	-2.7895	-12.909	0	0	0	0
3.1677	12.511	-2.7619	-12.9	0	0	0	0
3.253	12.471	-2.7319	-12.888	0	0	0	0
3.334	12.419	-2.6961	-12.87	0	0	0	0
3.4116	12.349	-2.6528	-12.84	0	0	0	0
3.4863	12.264	-2.6023	-12.795	0	0	0	0
3.5574	12.173	-2.5453	-12.735	0	0	3.5302	12.042
3.6226	12.094	-2.4818	-12.661	0	0	0	0
3.6795	12.042	-2.4115	-12.577	0	0	0	0
3.7265	12.021	-2.3351	-12.49	0	0	0	0
3.7643	12.027	-2.2543	-12.405	0	0	0	0
3.7958	12.048	-2.1722	-12.325	0	0	0	0
3.8246	12.074	-2.0921	-12.252	0	0	0	0
3.8539	12.1	-2.0175	-12.185	0	0	0	0
3.8858	12.123	-1.9514	-12.125	0	0	0	0
3.9209	12.143	-1.8959	-12.069	0	0	0	0
3.9592	12.16	-1.8517	-12.018	0	0	0	0
4.0009	12.171	-1.8188	-11.973	0	0	0	0
4.0452	12.175	-1.7971	-11.932	0	0	0	0
4.0883	12.165	-1.7867	-11.891	0	0	0	0
4.1236	12.137	-1.7869	-11.847	0	0	0	0
4.1433	12.087	-1.7965	-11.797	0	0	0	0
4.1424	12.021	-1.8135	-11.741	0	0	0	0
4.1191	11.949	-1.8361	-11.682	0	0	0	0
4.0749	11.885	-1.8626	-11.622	0	0	0	0
4.0145	11.84	-1.8925	-11.566	0	0	0	0
3.9431	11.826	-1.9257	-11.516	0	0	0	0
3.8648	11.848	-1.9619	-11.473	0	0	0	0
3.7822	11.905	-2.0003	-11.44	0	0	0	0
3.6968	11.984	-2.0393	-11.417	0	0	0	0
3.6111	12.072	-2.0774	-11.406	0	0	0	0
3.5281	12.16	-2.1142	-11.402	0	0	0	0
3.4508	12.243	-2.15	-11.403	0	0	0	0
3.3804	12.317	-2.1865	-11.404	0	0	0	0
3.315	12.376	-2.2254	-11.398	0	0	0	0
3.2497	12.416	-2.268	-11.383	0	0	0	0
3.178	12.436	-2.3146	-11.354	0	0	0	0
3.0948	12.437	-2.364	-11.309	0	0	0	0
2.9971	12.424	-2.4141	-11.251	0	0	0	0
2.8846	12.403	-2.4617	-11.185	0	0	0	0
2.7597	12.381	-2.504	-11.119	0	0	0	0
2.628	12.368	-2.5395	-11.056	-1.4498	-6.3731	0	0
2.4966	12.373	-2.568	-10.996	0	0	0	0
2.3726	12.407	-2.5899	-10.938	0	0	0	0
2.2608	12.472	-2.6062	-10.885	0	0	0	0
2.1627	12.563	-2.6178	-10.839	0	0	0	0
2.0766	12.663	-2.626	-10.804	0	0	0	0
2.0001	12.756	-2.6317	-10.78	0	0	0	0
1.9313	12.836	-2.6355	-10.766	0	0	0	0
1.8687	12.901	-2.6383	-10.76	0	0	0	0
1.8103	12.954	-2.641	-10.758	0	0	0	0
1.7537	13.002	-2.6444	-10.759	0	0	0	0
1.6977	13.047	-2.6493	-10.761	0	0	0	0
1.6425	13.093	-2.6558	-10.762	0	0	0	0
1.5879	13.142	-2.6633	-10.763	0	0	0	0
1.5331	13.198	-2.6706	-10.764	0	0	0	0
1.4777	13.264	-2.6764	-10.765	0	0	0	0
1.422	13.339	-2.6799	-10.768	0	0	-1.5129	-6.3027
1.3669	13.421	-2.681	-10.775	0	0	0	0
1.3131	13.506	-2.6796	-10.786	0	0	0	0
1.261	13.585	-2.6761	-10.801	0	0	0	0
1.2104	13.648	-2.6709	-10.821	0	0	0	0
1.1612	13.688	-2.6653	-10.842	0	0	0	0
1.115	13.705	-2.6602	-10.858	0	0	0	0
1.074	13.71	-2.6566	-10.864	0	0	0	0
1.04	13.713	-2.6546	-10.858	0	0	0	0
1.0129	13.725	-2.6538	-10.839	0	0	0	0
0.99017	13.756	-2.6535	-10.811	0	0	0	0
0.96572	13.806	-2.6526	-10.781	0	0	0	0
0.93057	13.867	-2.6492	-10.756	0	0	0	0
0.87552	13.921	-2.6406	-10.742	0	0	0	0
0.79475	13.956	-2.6239	-10.741	0	0	0	0
0.68775	13.969	-2.5969	-10.751	0	0	0	0
0.55917	13.968	-2.559	-10.77	0	0	0	0
0.41656	13.959	-2.5112	-10.793	0	0	0	0
0.26715	13.947	-2.4552	-10.815	0	0	0	0
0.11533	13.938	-2.3928	-10.834	0	0	0	0
-0.038074	13.928	-2.326	-10.847	0	0	0	0
-0.19488	13.913	-2.2558	-10.858	0	0	0	0
-0.35764	13.89	-2.1823	-10.868	0	0	0	0
-0.52723	13.858	-2.1048	-10.885	0	0	0	0
-0.70155	13.821	-2.0229	-10.91	0	0	0	0
-0.8769	13.781	-1.9373	-10.946	0	0	0	0
-1.0503	13.746	-1.8509	-10.989	-0.18983	2.4321	0	0
-1.2205	13.722	-1.7679	-11.037	0	0	0	0
-1.387	13.714	-1.6921	-11.086	0	0	0	0
-1.5497	13.72	-1.6247	-11.134	0	0	0	0
-1.7076	13.735	-1.5643	-11.183	0	0	0	0
-1.8589	13.752	-1.5074	-11.237	0	0	0	0
-2.0012	13.769	-1.45	-11.295	0	0	0	0
-2.1323	13.784	-1.3887	-11.357	0	0	0	0
-2.2509	13.798	-1.3216	-11.423	0	0	0	0
-2.3564	13.813	-1.2476	-11.491	0	0	0	0
-2.4486	13.83	-1.1666	-11.561	0	0	-0.44409	2.478
-2.5286	13.846	-1.0787	-11.632	0	0	0	0
-2.598	13.858	-0.98514	-11.706	0	0	0	0
-2.6585	13.867	-0.88814	-11.784	0	0	0	0
-2.7105	13.874	-0.79012	-11.863	0	0	0	0
-2.7539	13.883	-0.69319	-11.938	0	0	0	0
-2.7897	13.898	-0.59927	-12.004	0	0	0	0
-2.8195	13.917	-0.51084	-12.058	0	0	0	0
-2.8451	13.939	-0.43143	-12.099	0	0	0	0
-2.867	13.956	-0.36475	-12.13	0	0	0	0
-2.8856	13.96	-0.31262	-12.153	0	0	0	0
-2.9016	13.949	-0.27383	-12.172	0	0	0	0
-2.9158	13.925	-0.24498	-12.19	0	0	0	0
-2.9285	13.896	-0.22225	-12.208	0	0	0	0
-2.9395	13.87	-0.20277	-12.227	0	0	0	0
-2.9488	13.85	-0.18518	-12.248	0	0	0	0
-2.9563	13.837	-0.16939	-12.271	0	0	0	0
-2.9621	13.829	-0.15587	-12.293	0	0	0	0
-2.9662	13.826	-0.14514	-12.312	0	0	0	0
-2.9688	13.825	-0.13752	-12.326	0	0	0	0
-2.97	13.825	-0.13285	-12.336	0	0	0	0
-2.9705	13.826	-0.13048	-12.341	0	0	0	0
