## Supplementary material for "How to control unpredictable others in court-net sports": International match data: n3_4_1.txt

0.80581	13.208	-3.7401	-12.528	0	0	0.80349	13.19
0.80607	13.212	-3.7214	-12.468	0	0	0	0
0.80554	13.211	-3.6984	-12.411	0	0	0	0
0.80364	13.2	-3.6708	-12.363	0	0	0	0
0.79961	13.173	-3.639	-12.329	0	0	0	0
0.79281	13.124	-3.605	-12.31	0	0	0	0
0.78301	13.048	-3.5714	-12.306	0	0	0	0
0.77073	12.948	-3.5406	-12.314	0	0	0	0
0.75742	12.829	-3.5145	-12.327	0	0	0	0
0.74503	12.707	-3.4937	-12.338	0	0	0	0
0.73547	12.594	-3.4773	-12.341	0	0	0	0
0.72995	12.502	-3.4629	-12.332	0	0	0	0
0.72884	12.436	-3.4476	-12.313	0	0	0	0
0.73199	12.398	-3.4285	-12.285	0	0	0	0
0.73907	12.384	-3.4028	-12.249	0	0	0	0
0.74957	12.386	-3.3689	-12.208	0	0	0	0
0.76256	12.392	-3.3268	-12.166	0	0	0	0
0.77663	12.395	-3.2781	-12.126	0	0	0	0
0.79003	12.39	-3.2251	-12.095	0	0	0	0
0.80099	12.378	-3.1708	-12.076	0	0	0	0
0.80797	12.367	-3.1183	-12.071	0	0	0	0
0.80985	12.364	-3.0707	-12.077	0	0	0	0
0.80604	12.377	-3.0305	-12.092	0	0	0	0
0.79639	12.408	-2.9989	-12.111	0	0	0	0
0.78156	12.457	-2.9757	-12.131	-0.53182	-2.1645	0	0
0.76334	12.521	-2.9594	-12.15	0	0	0	0
0.7446	12.599	-2.9489	-12.167	0	0	0	0
0.72861	12.689	-2.9427	-12.179	0	0	0	0
0.71774	12.784	-2.9394	-12.187	0	0	0	0
0.71273	12.877	-2.9373	-12.19	0	0	0	0
0.71296	12.962	-2.9339	-12.189	0	0	0	0
0.71696	13.038	-2.9258	-12.183	0	0	0	0
0.72285	13.106	-2.9092	-12.172	0	0	0	0
0.72868	13.164	-2.8803	-12.158	0	0	0	0
0.73305	13.213	-2.8358	-12.141	0	0	0	0
0.73539	13.252	-2.7736	-12.126	0	0	0	0
0.73587	13.283	-2.6934	-12.119	0	0	-0.84911	-2.3059
0.73526	13.303	-2.597	-12.122	0	0	0	0
0.73468	13.31	-2.4889	-12.135	0	0	0	0
0.73508	13.305	-2.3751	-12.156	0	0	0	0
0.73706	13.289	-2.2627	-12.181	0	0	0	0
0.74099	13.27	-2.1586	-12.205	0	0	0	0
0.74752	13.259	-2.0684	-12.225	0	0	0	0
0.75809	13.268	-1.9946	-12.239	0	0	0	0
0.77493	13.299	-1.937	-12.246	0	0	0	0
0.80057	13.351	-1.8925	-12.247	0	0	0	0
0.83748	13.417	-1.8557	-12.242	0	0	0	0
0.88763	13.489	-1.8202	-12.234	0	0	0	0
0.95104	13.559	-1.7795	-12.223	0	0	0	0
1.0247	13.619	-1.7284	-12.212	0	0	0	0
1.1034	13.664	-1.664	-12.202	0	0	0	0
1.1816	13.69	-1.5862	-12.196	0	0	0	0
1.2543	13.699	-1.4971	-12.195	0	0	0	0
1.3167	13.69	-1.4007	-12.201	0	0	0	0
1.3661	13.667	-1.3024	-12.219	0	0	0	0
1.4027	13.635	-1.2074	-12.251	0	0	0	0
1.4297	13.603	-1.121	-12.299	0	0	0	0
1.4509	13.582	-1.0473	-12.358	0	0	0	0
1.4697	13.581	-0.98868	-12.42	0	0	0	0
1.4877	13.602	-0.94522	-12.481	0.19877	3.1086	0	0
1.5051	13.645	-0.91529	-12.539	0	0	0	0
1.5224	13.703	-0.89623	-12.595	0	0	0	0
1.5412	13.775	-0.88517	-12.653	0	0	0	0
1.5636	13.86	-0.87951	-12.713	0	0	0	0
1.5915	13.956	-0.87703	-12.779	0	0	0	0
1.6243	14.051	-0.87587	-12.851	0	0	0	0
1.6594	14.132	-0.87456	-12.924	0	0	0	0
1.6925	14.186	-0.87206	-12.996	0	0	0	0
1.7196	14.208	-0.8679	-13.062	0	0	0	0
1.7384	14.198	-0.86228	-13.116	0	0	0	0
1.7489	14.163	-0.85584	-13.156	0	0	0	0
1.7531	14.117	-0.84931	-13.182	0	0	0	0
1.7539	14.072	-0.84329	-13.195	0	0	0	0
1.7544	14.035	-0.83816	-13.201	0	0	1.7478	14.009
1.7567	14.007	-0.83405	-13.203	0	0	0	0
1.7628	13.985	-0.83065	-13.208	0	0	0	0
1.7735	13.969	-0.82733	-13.219	0	0	0	0
1.7889	13.959	-0.82335	-13.242	0	0	0	0
1.808	13.958	-0.81814	-13.279	0	0	0	0
1.8291	13.966	-0.81166	-13.331	0	0	0	0
1.8488	13.978	-0.8046	-13.393	0	0	0	0
1.8624	13.987	-0.79858	-13.459	0	0	0	0
1.8666	13.991	-0.79602	-13.521	0	0	0	0
1.8603	13.993	-0.79985	-13.568	0	0	0	0
1.8448	13.996	-0.8131	-13.595	0	0	0	0
1.8226	14.002	-0.83827	-13.604	0	0	0	0
1.7962	14.006	-0.87687	-13.601	0	0	0	0
1.7682	14.007	-0.92902	-13.593	0	0	0	0
1.7415	14.005	-0.99321	-13.586	0	0	0	0
1.7188	13.998	-1.0663	-13.582	0	0	0	0
1.7007	13.986	-1.1441	-13.578	0	0	0	0
1.6854	13.97	-1.2223	-13.569	0	0	0	0
1.6694	13.951	-1.2978	-13.554	0	0	0	0
1.6493	13.934	-1.3695	-13.532	0	0	0	0
1.6226	13.925	-1.4381	-13.504	0	0	0	0
1.589	13.936	-1.505	-13.472	0	0	0	0
1.5508	13.977	-1.5707	-13.438	0	0	0	0
1.5114	14.052	-1.6342	-13.401	-1.6119	-13.42	0	0
1.4738	14.148	-1.6927	-13.362	0	0	0	0
1.4394	14.248	-1.7426	-13.323	0	0	0	0
1.4083	14.331	-1.781	-13.286	0	0	0	0
1.3793	14.388	-1.8072	-13.254	0	0	0	0
1.3512	14.42	-1.8229	-13.232	0	0	0	0
1.3221	14.432	-1.8313	-13.218	0	0	0	0
1.2916	14.432	-1.8363	-13.212	0	0	0	0
1.2599	14.422	-1.8415	-13.211	0	0	0	0
1.2278	14.407	-1.8498	-13.212	0	0	0	0
1.1961	14.386	-1.8632	-13.213	0	0	0	0
1.1653	14.36	-1.8824	-13.211	0	0	0	0
1.1355	14.329	-1.9071	-13.205	0	0	-1.8914	-13.178
1.1069	14.294	-1.9367	-13.194	0	0	0	0
1.0802	14.263	-1.9699	-13.181	0	0	0	0
1.0555	14.239	-2.0039	-13.169	0	0	0	0
1.0324	14.224	-2.0357	-13.161	0	0	0	0
1.0099	14.212	-2.0627	-13.159	0	0	0	0
0.98696	14.195	-2.0835	-13.164	0	0	0	0
0.9637	14.171	-2.0982	-13.174	0	0	0	0
0.94111	14.144	-2.1081	-13.188	0	0	0	0
0.92058	14.119	-2.1156	-13.203	0	0	0	0
0.90392	14.099	-2.1237	-13.219	0	0	0	0
0.89409	14.088	-2.1348	-13.234	0	0	0	0
0.89545	14.091	-2.1505	-13.25	0	0	0	0
0.91287	14.112	-2.1705	-13.266	0	0	0	0
0.95025	14.157	-2.1927	-13.283	0	0	0	0
1.0093	14.229	-2.2134	-13.299	0	0	0	0
1.0887	14.323	-2.2283	-13.314	0	0	0	0
1.1841	14.424	-2.2329	-13.327	0	0	0	0
1.2896	14.512	-2.2239	-13.337	0	0	0	0
1.399	14.573	-2.2002	-13.342	0	0	0	0
1.5068	14.605	-2.1635	-13.341	0	0	0	0
1.6091	14.616	-2.1166	-13.332	0	0	0	0
1.7036	14.617	-2.0622	-13.318	0	0	0	0
1.7898	14.612	-2.0014	-13.304	0	0	0	0
1.8687	14.602	-1.9342	-13.297	0	0	0	0
1.9431	14.59	-1.8613	-13.3	0	0	0	0
2.0165	14.58	-1.784	-13.319	1.9777	14.461	0	0
2.0924	14.579	-1.7043	-13.355	0	0	0	0
2.1732	14.586	-1.625	-13.405	0	0	0	0
2.2602	14.598	-1.5492	-13.466	0	0	0	0
2.353	14.607	-1.4796	-13.532	0	0	0	0
2.4497	14.603	-1.4181	-13.598	0	0	0	0
2.5472	14.581	-1.3646	-13.661	0	0	0	0
2.6418	14.543	-1.318	-13.717	0	0	0	0
2.73	14.501	-1.2761	-13.763	0	0	0	0
2.809	14.466	-1.2369	-13.795	0	0	0	0
2.8773	14.443	-1.1989	-13.809	0	0	0	0
2.9334	14.43	-1.1613	-13.805	0	0	0	0
2.9767	14.426	-1.1242	-13.784	0	0	0	0
3.007	14.428	-1.0875	-13.752	0	0	0	0
3.0256	14.431	-1.0519	-13.713	0	0	0	0
3.0353	14.435	-1.0175	-13.675	0	0	0	0
3.0401	14.44	-0.9841	-13.645	0	0	0	0
3.0447	14.444	-0.95118	-13.625	0	0	3.0291	14.382
3.0539	14.448	-0.91841	-13.62	0	0	0	0
3.0717	14.453	-0.88551	-13.629	0	0	0	0
3.1011	14.459	-0.85271	-13.652	0	0	0	0
3.1421	14.464	-0.82091	-13.688	0	0	0	0
3.1923	14.469	-0.79142	-13.729	0	0	0	0
3.2472	14.471	-0.7655	-13.772	0	0	0	0
3.3016	14.468	-0.74403	-13.809	0	0	0	0
3.3508	14.459	-0.72773	-13.837	0	0	0	0
3.3906	14.444	-0.71785	-13.852	0	0	0	0
3.4181	14.428	-0.71688	-13.855	0	0	0	0
3.434	14.417	-0.72852	-13.846	0	0	0	0
3.4421	14.42	-0.75688	-13.826	0	0	0	0
3.4472	14.438	-0.80503	-13.797	0	0	0	0
3.4522	14.464	-0.87322	-13.762	0	0	0	0
3.4576	14.487	-0.95825	-13.725	0	0	0	0
3.4612	14.502	-1.0546	-13.692	0	0	0	0
3.4596	14.509	-1.1564	-13.665	0	0	0	0
3.4484	14.508	-1.258	-13.647	0	0	0	0
3.4232	14.502	-1.3547	-13.64	0	0	0	0
3.381	14.494	-1.443	-13.641	0	0	0	0
3.321	14.484	-1.5205	-13.646	0	0	0	0
3.245	14.47	-1.5871	-13.648	0	0	0	0
3.1558	14.446	-1.6448	-13.644	-1.6574	-13.618	0	0
3.0574	14.405	-1.6973	-13.635	0	0	0	0
2.9551	14.349	-1.7491	-13.622	0	0	0	0
2.8549	14.286	-1.8042	-13.607	0	0	0	0
2.761	14.227	-1.8643	-13.591	0	0	0	0
2.6754	14.182	-1.9281	-13.572	0	0	0	0
2.5981	14.153	-1.9913	-13.55	0	0	0	0
2.5287	14.141	-2.048	-13.526	0	0	0	0
2.4659	14.147	-2.093	-13.503	0	0	0	0
2.4071	14.168	-2.1242	-13.484	0	0	0	0
2.3497	14.199	-2.1428	-13.469	0	0	0	0
2.2913	14.233	-2.152	-13.458	0	0	0	0
2.2307	14.258	-2.1553	-13.448	0	0	0	0
2.1678	14.269	-2.1563	-13.436	0	0	0	0
2.1032	14.26	-2.1578	-13.42	0	0	0	0
2.0382	14.232	-2.1623	-13.396	0	0	-2.1482	-13.35
1.9736	14.189	-2.1721	-13.363	0	0	0	0
1.9103	14.139	-2.1891	-13.321	0	0	0	0
1.8496	14.091	-2.214	-13.275	0	0	0	0
1.7935	14.051	-2.2466	-13.23	0	0	0	0
1.7443	14.021	-2.2859	-13.194	0	0	0	0
1.7036	14.002	-2.3309	-13.171	0	0	0	0
1.6709	13.991	-2.3806	-13.16	0	0	0	0
1.6442	13.986	-2.4342	-13.16	0	0	0	0
1.6218	13.983	-2.4897	-13.169	0	0	0	0
1.6035	13.982	-2.5448	-13.182	0	0	0	0
1.5901	13.982	-2.597	-13.197	0	0	0	0
1.5828	13.982	-2.6451	-13.214	0	0	0	0
1.5826	13.983	-2.6893	-13.23	0	0	0	0
1.5891	13.985	-2.7309	-13.243	0	0	0	0
1.5997	13.987	-2.77	-13.251	0	0	0	0
1.6117	13.989	-2.8052	-13.253	0	0	0	0
1.6236	13.991	-2.833	-13.25	0	0	0	0
1.6374	13.993	-2.8481	-13.243	0	0	0	0
1.6569	13.996	-2.8441	-13.234	0	0	0	0
1.6863	14.001	-2.8147	-13.23	0	0	0	0
1.7287	14.008	-2.7566	-13.232	0	0	0	0
1.7853	14.018	-2.6706	-13.244	0	0	0	0
1.8546	14.031	-2.5624	-13.266	0	0	0	0
1.9325	14.046	-2.4407	-13.295	0	0	0	0
2.014	14.06	-2.3139	-13.327	0	0	0	0
2.0941	14.073	-2.189	-13.357	0	0	0	0
2.1685	14.082	-2.0702	-13.383	2.1945	14.01	0	0
2.2341	14.084	-1.9602	-13.402	0	0	0	0
2.2896	14.076	-1.8604	-13.416	0	0	0	0
2.3351	14.056	-1.7724	-13.427	0	0	0	0
2.3714	14.024	-1.696	-13.434	0	0	0	0
2.4	13.983	-1.6292	-13.438	0	0	0	0
2.4217	13.943	-1.568	-13.437	0	0	0	0
2.4364	13.911	-1.5083	-13.434	0	0	0	0
2.4444	13.89	-1.4469	-13.432	0	0	0	0
2.4477	13.878	-1.3818	-13.434	0	0	0	0
2.4489	13.868	-1.3126	-13.447	0	0	0	0
2.4504	13.859	-1.2399	-13.474	0	0	0	0
2.4543	13.848	-1.1653	-13.52	0	0	0	0
2.4616	13.835	-1.0907	-13.585	0	0	2.4304	13.823
2.4724	13.824	-1.0175	-13.668	0	0	0	0
2.4857	13.822	-0.94617	-13.766	0	0	0	0
2.4991	13.836	-0.87712	-13.872	0	0	0	0
2.5096	13.864	-0.81174	-13.978	0	0	0	0
2.515	13.901	-0.75291	-14.075	0	0	0	0
2.5147	13.938	-0.70322	-14.154	0	0	0	0
2.5106	13.964	-0.66293	-14.21	0	0	0	0
2.5062	13.973	-0.62991	-14.241	0	0	0	0
2.5052	13.968	-0.60151	-14.252	0	0	0	0
2.5105	13.954	-0.57642	-14.247	0	0	0	0
2.5219	13.938	-0.55537	-14.234	0	0	0	0
2.5361	13.925	-0.54083	-14.216	0	0	0	0
2.5478	13.913	-0.53616	-14.198	0	0	0	0
2.5518	13.902	-0.545	-14.181	0	0	0	0
2.5445	13.888	-0.57103	-14.168	0	0	0	0
2.5243	13.871	-0.61741	-14.159	0	0	0	0
2.4909	13.851	-0.68548	-14.156	0	0	0	0
2.4447	13.83	-0.77352	-14.162	0	0	0	0
2.3867	13.807	-0.87637	-14.178	0	0	0	0
2.3188	13.781	-0.98648	-14.205	0	0	0	0
2.2445	13.754	-1.0961	-14.238	0	0	0	0
2.1675	13.73	-1.1998	-14.272	0	0	0	0
2.0906	13.716	-1.2954	-14.298	0	0	0	0
2.0152	13.717	-1.384	-14.312	0	0	0	0
1.9418	13.73	-1.469	-14.312	-1.45	-14.24	0	0
1.8715	13.747	-1.555	-14.299	0	0	0	0
1.8067	13.761	-1.6458	-14.275	0	0	0	0
1.7501	13.771	-1.7424	-14.246	0	0	0	0
1.7039	13.774	-1.8419	-14.215	0	0	0	0
1.668	13.772	-1.9395	-14.188	0	0	0	0
1.6408	13.764	-2.0296	-14.164	0	0	0	0
1.6198	13.751	-2.1073	-14.144	0	0	0	0
1.6016	13.734	-2.1701	-14.128	0	0	0	0
1.5833	13.713	-2.218	-14.112	0	0	0	0
1.5632	13.692	-2.2538	-14.092	0	0	0	0
1.5418	13.679	-2.2812	-14.064	0	0	0	0
1.5211	13.677	-2.304	-14.027	0	0	0	0
1.503	13.688	-2.325	-13.982	0	0	0	0
1.4893	13.704	-2.3465	-13.934	0	0	-2.3312	-13.838
1.481	13.718	-2.3709	-13.886	0	0	0	0
1.4773	13.724	-2.4	-13.841	0	0	0	0
1.4763	13.716	-2.4349	-13.802	0	0	0	0
1.4762	13.693	-2.4755	-13.769	0	0	0	0
1.4759	13.655	-2.5208	-13.742	0	0	0	0
1.4759	13.605	-2.5691	-13.722	0	0	0	0
1.4773	13.548	-2.6191	-13.712	0	0	0	0
1.4815	13.488	-2.6705	-13.715	0	0	0	0
1.4898	13.428	-2.7229	-13.732	0	0	0	0
1.5029	13.371	-2.7757	-13.764	0	0	0	0
1.5213	13.323	-2.8273	-13.805	0	0	0	0
1.5458	13.286	-2.8757	-13.851	0	0	0	0
1.5767	13.265	-2.9192	-13.895	0	0	0	0
1.6132	13.262	-2.9578	-13.932	0	0	0	0
1.6527	13.282	-2.9921	-13.959	0	0	0	0
1.6913	13.328	-3.0229	-13.977	0	0	0	0
1.7248	13.392	-3.05	-13.987	0	0	0	0
1.75	13.458	-3.0721	-13.989	0	0	0	0
1.7661	13.51	-3.0871	-13.986	0	0	0	0
1.775	13.539	-3.0915	-13.979	1.7693	13.497	0	0
1.7803	13.547	-3.0811	-13.973	0	0	0	0
1.7856	13.536	-3.0515	-13.969	0	0	0	0
1.7941	13.514	-3.0001	-13.97	0	0	0	0
1.8082	13.488	-2.9272	-13.975	0	0	0	0
1.8283	13.468	-2.8367	-13.986	0	0	0	0
1.8533	13.466	-2.7344	-14.001	0	0	0	0
1.8809	13.481	-2.6262	-14.021	0	0	0	0
1.9084	13.507	-2.5171	-14.042	0	0	0	0
1.9335	13.531	-2.4116	-14.06	0	0	0	0
1.9538	13.547	-2.3127	-14.075	0	0	0	0
1.9675	13.552	-2.2216	-14.086	0	0	0	0
1.9741	13.547	-2.1383	-14.093	0	0	0	0
1.9745	13.536	-2.0632	-14.097	0	0	0	0
1.9711	13.526	-1.9965	-14.093	0	0	0	0
1.966	13.525	-1.9374	-14.081	0	0	0	0
1.9609	13.53	-1.8834	-14.058	0	0	0	0
1.9559	13.536	-1.8318	-14.026	0	0	0	0
1.9507	13.535	-1.781	-13.989	0	0	1.9611	13.516
1.9451	13.522	-1.73	-13.953	0	0	0	0
1.9399	13.497	-1.6783	-13.922	0	0	0	0
1.9373	13.465	-1.6258	-13.902	0	0	0	0
1.9396	13.433	-1.5724	-13.894	0	0	0	0
1.9484	13.405	-1.5183	-13.9	0	0	0	0
1.9644	13.38	-1.4641	-13.921	0	0	0	0
1.9857	13.354	-1.4119	-13.952	0	0	0	0
2.0082	13.321	-1.3644	-13.987	0	0	0	0
2.0265	13.281	-1.3238	-14.018	0	0	0	0
2.0361	13.24	-1.29	-14.037	0	0	0	0
2.0351	13.203	-1.2598	-14.04	0	0	0	0
2.0232	13.171	-1.2279	-14.027	0	0	0	0
2.0018	13.141	-1.1875	-14.001	0	0	0	0
1.9734	13.11	-1.1318	-13.966	0	0	0	0
1.9411	13.073	-1.055	-13.926	0	0	0	0
1.907	13.032	-0.95411	-13.888	0	0	0	0
1.8711	12.988	-0.82936	-13.859	0	0	0	0
1.8312	12.95	-0.68556	-13.844	0	0	0	0
1.7844	12.922	-0.53102	-13.847	0	0	0	0
1.7283	12.907	-0.37548	-13.867	0	0	0	0
1.6631	12.906	-0.22785	-13.9	0	0	0	0
1.5907	12.919	-0.09491	-13.94	0	0	0	0
1.5127	12.942	0.019607	-13.986	0	0	0	0
1.4303	12.969	0.11533	-14.034	0.14326	-13.945	0	0
1.3448	12.992	0.19472	-14.082	0	0	0	0
1.2578	13.006	0.26179	-14.128	0	0	0	0
1.1721	13.009	0.32045	-14.169	0	0	0	0
1.0909	13.004	0.37289	-14.204	0	0	0	0
1.0181	12.993	0.4192	-14.229	0	0	0	0
0.9561	12.983	0.45854	-14.247	0	0	0	0
0.90586	12.976	0.49066	-14.257	0	0	0	0
0.86649	12.98	0.51627	-14.262	0	0	0	0
0.83586	12.999	0.53668	-14.265	0	0	0	0
0.81074	13.039	0.55378	-14.269	0	0	0	0
0.78728	13.103	0.57044	-14.277	0	0	0	0
0.76199	13.187	0.59022	-14.294	0	0	0.56491	-14.193
0.73271	13.282	0.61622	-14.32	0	0	0	0
0.69949	13.377	0.64955	-14.354	0	0	0	0
0.66445	13.461	0.68834	-14.395	0	0	0	0
0.62997	13.526	0.7283	-14.436	0	0	0	0
0.59702	13.568	0.76476	-14.472	0	0	0	0
0.56539	13.589	0.79456	-14.499	0	0	0	0
0.53495	13.588	0.81656	-14.515	0	0	0	0
0.50632	13.572	0.83118	-14.521	0	0	0	0
0.48073	13.544	0.83997	-14.521	0	0	0	0
0.45869	13.511	0.8452	-14.517	0	0	0	0
0.43817	13.482	0.84952	-14.511	0	0	0	0
0.41415	13.467	0.85594	-14.506	0	0	0	0
0.37985	13.467	0.86759	-14.503	0	0	0	0
0.32907	13.479	0.88722	-14.504	0	0	0	0
0.25895	13.494	0.91631	-14.511	0	0	0	0
0.17193	13.506	0.95422	-14.525	0	0	0	0
0.075031	13.512	0.9979	-14.547	0	0	0	0
-0.022937	13.513	1.0428	-14.573	0	0	0	0
-0.11439	13.51	1.0843	-14.599	0	0	0	0
-0.19504	13.504	1.1189	-14.619	0	0	0	0
-0.26444	13.495	1.1434	-14.63	0	0	0	0
-0.32477	13.485	1.1549	-14.634	0	0	0	0
-0.37947	13.482	1.1515	-14.632	0	0	0	0
-0.43235	13.495	1.1326	-14.63	0	0	0	0
-0.48678	13.532	1.0993	-14.63	0	0	0	0
-0.54453	13.597	1.0541	-14.637	0	0	0	0
-0.60474	13.691	1.0014	-14.653	0	0	0	0
-0.66424	13.813	0.94648	-14.676	0	0	0	0
-0.71955	13.96	0.8938	-14.705	0	0	0	0
-0.76844	14.116	0.84602	-14.734	0	0	0	0
-0.80935	14.262	0.80417	-14.756	0	0	0	0
-0.8408	14.379	0.76875	-14.766	-0.87341	14.467	0	0
-0.86229	14.46	0.74041	-14.757	0	0	0	0
-0.87516	14.507	0.71971	-14.73	0	0	0	0
-0.88216	14.529	0.70646	-14.687	0	0	0	0
-0.88653	14.538	0.6996	-14.634	0	0	0	0
-0.89138	14.548	0.69768	-14.577	0	0	0	0
-0.89916	14.569	0.69899	-14.522	0	0	0	0
-0.91119	14.61	0.70151	-14.477	0	0	0	0
-0.92739	14.675	0.70299	-14.444	0	0	-0.93986	14.224
-0.94664	14.759	0.70139	-14.426	0	0	0	0
-0.96794	14.846	0.69525	-14.421	0	0	0	0
-0.99116	14.926	0.68389	-14.427	0	0	0	0
-1.0171	14.992	0.66754	-14.441	0	0	0	0
-1.0472	15.047	0.64707	-14.461	0	0	0	0
-1.0829	15.09	0.62364	-14.483	0	0	0	0
-1.1247	15.12	0.59858	-14.505	0	0	0	0
-1.1715	15.131	0.57361	-14.524	0	0	0	0
-1.2209	15.12	0.55104	-14.536	0	0	0	0
-1.2691	15.089	0.53357	-14.539	0	0	0	0
-1.3122	15.047	0.5241	-14.532	0	0	0	0
-1.3474	15.008	0.52608	-14.513	0	0	0	0
-1.3732	14.987	0.54404	-14.481	0	0	0	0
-1.3893	14.989	0.58308	-14.437	0	0	0	0
-1.3968	15.011	0.64728	-14.387	0	0	0	0
-1.3969	15.044	0.73789	-14.338	0	0	0	0
-1.3908	15.075	0.85251	-14.298	0	0	0	0
-1.3793	15.098	0.9856	-14.272	0	0	0	0
-1.3631	15.112	1.1297	-14.261	0	0	0	0
-1.3424	15.122	1.2771	-14.26	0	0	0	0
-1.318	15.136	1.4217	-14.265	0	0	0	0
-1.2906	15.154	1.5608	-14.267	0	0	0	0
-1.2608	15.168	1.6943	-14.261	0	0	0	0
-1.2289	15.162	1.8243	-14.241	0	0	0	0
-1.1952	15.121	1.9531	-14.206	0	0	0	0
-1.161	15.043	2.0821	-14.16	0	0	0	0
-1.1283	14.942	2.2111	-14.109	0	0	0	0
-1.0982	14.836	2.3376	-14.061	2.3355	-13.943	0	0
-1.0712	14.734	2.458	-14.021	0	0	0	0
-1.0469	14.639	2.5691	-13.991	0	0	0	0
-1.0254	14.549	2.6693	-13.968	0	0	0	0
-1.0063	14.464	2.7585	-13.952	0	0	0	0
-0.98903	14.392	2.8377	-13.937	0	0	0	0
-0.97295	14.338	2.9075	-13.92	0	0	0	0
-0.95743	14.302	2.9683	-13.899	0	0	0	0
-0.94201	14.279	3.0221	-13.874	0	0	0	0
-0.92685	14.259	3.0725	-13.842	0	0	0	0
-0.91298	14.236	3.1232	-13.806	0	0	0	0
-0.90161	14.201	3.1767	-13.767	0	0	3.1389	-13.745
-0.89319	14.154	3.234	-13.729	0	0	0	0
-0.88675	14.098	3.2948	-13.698	0	0	0	0
-0.88006	14.042	3.3583	-13.673	0	0	0	0
-0.87073	13.993	3.4228	-13.655	0	0	0	0
-0.85752	13.953	3.4862	-13.643	0	0	0	0
-0.84077	13.922	3.5464	-13.634	0	0	0	0
-0.8223	13.902	3.6015	-13.628	0	0	0	0
-0.80541	13.893	3.6493	-13.622	0	0	0	0
-0.7951	13.891	3.6881	-13.618	0	0	0	0
-0.7976	13.888	3.717	-13.617	0	0	0	0
-0.81829	13.875	3.7365	-13.619	0	0	0	0
-0.85981	13.85	3.7485	-13.623	0	0	0	0
-0.92109	13.811	3.7559	-13.63	0	0	0	0
-0.99762	13.758	3.7619	-13.638	0	0	0	0
-1.0828	13.69	3.7696	-13.647	0	0	0	0
-1.1706	13.614	3.7812	-13.656	0	0	0	0
-1.2574	13.535	3.7977	-13.666	0	0	0	0
-1.3421	13.459	3.818	-13.677	0	0	0	0
-1.4249	13.391	3.8394	-13.689	0	0	0	0
-1.5073	13.324	3.8578	-13.701	0	0	0	0
-1.5924	13.248	3.8692	-13.712	0	0	0	0
-1.6833	13.155	3.8707	-13.722	0	0	0	0
-1.7813	13.047	3.8604	-13.732	0	0	0	0
-1.8859	12.936	3.8375	-13.741	0	0	0	0
-1.9946	12.83	3.8016	-13.752	0	0	0	0
-2.1046	12.729	3.7533	-13.766	0	0	0	0
-2.2144	12.627	3.6944	-13.783	0	0	0	0
-2.3256	12.518	3.6284	-13.802	0	0	0	0
-2.4405	12.4	3.5593	-13.821	0	0	0	0
-2.5606	12.272	3.4897	-13.839	0	0	0	0
-2.6847	12.139	3.4201	-13.854	0	0	0	0
-2.8093	12.012	3.3493	-13.867	0	0	0	0
-2.9307	11.901	3.2754	-13.875	0	0	0	0
-3.0469	11.813	3.1976	-13.879	0	0	0	0
-3.1578	11.742	3.1162	-13.88	0	0	0	0
-3.2639	11.678	3.0333	-13.878	0	0	0	0
-3.3663	11.606	2.9515	-13.873	0	0	0	0
-3.4662	11.515	2.8712	-13.869	0	0	0	0
-3.5643	11.403	2.791	-13.866	0	0	0	0
-3.661	11.278	2.7082	-13.869	0	0	0	0
-3.756	11.153	2.6207	-13.878	0	0	0	0
-3.8481	11.043	2.5285	-13.895	0	0	0	0
-3.9352	10.953	2.4344	-13.916	0	0	0	0
-4.0144	10.881	2.3433	-13.939	-4.0369	11.003	0	0
-4.084	10.821	2.2594	-13.961	0	0	0	0
-4.1437	10.764	2.1846	-13.981	0	0	0	0
-4.1944	10.706	2.1194	-13.999	0	0	0	0
-4.2379	10.648	2.0633	-14.018	0	0	0	0
-4.2759	10.592	2.016	-14.037	0	0	0	0
-4.3111	10.541	1.9778	-14.056	0	0	0	0
-4.346	10.497	1.9499	-14.073	0	0	0	0
-4.3832	10.463	1.9337	-14.085	0	0	0	0
-4.4245	10.435	1.9303	-14.092	0	0	0	0
-4.4709	10.41	1.9393	-14.093	0	0	0	0
-4.5234	10.378	1.9592	-14.091	0	0	0	0
-4.5835	10.338	1.9874	-14.087	0	0	0	0
-4.6525	10.288	2.0208	-14.085	0	0	0	0
-4.7299	10.232	2.0561	-14.089	0	0	-4.7198	10.34
-4.8134	10.176	2.0903	-14.099	0	0	0	0
-4.8998	10.126	2.1218	-14.115	0	0	0	0
-4.9857	10.08	2.1505	-14.132	0	0	0	0
-5.0686	10.027	2.1771	-14.145	0	0	0	0
-5.1467	9.9568	2.2031	-14.148	0	0	0	0
-5.2182	9.8618	2.2294	-14.137	0	0	0	0
-5.2811	9.7464	2.2559	-14.111	0	0	0	0
-5.3335	9.6228	2.2803	-14.07	0	0	0	0
-5.3745	9.5047	2.2974	-14.02	0	0	0	0
-5.4038	9.4027	2.2994	-13.967	0	0	0	0
-5.4213	9.3228	2.2782	-13.917	0	0	0	0
-5.4272	9.2639	2.2282	-13.876	0	0	0	0
-5.423	9.2166	2.1482	-13.845	0	0	0	0
-5.4117	9.1664	2.0417	-13.829	0	0	0	0
-5.3973	9.1032	1.915	-13.832	0	0	0	0
-5.3827	9.027	1.7754	-13.859	0	0	0	0
-5.3689	8.9469	1.629	-13.909	0	0	0	0
-5.3544	8.8727	1.4812	-13.979	0	0	0	0
-5.3371	8.8085	1.3369	-14.061	0	0	0	0
-5.3153	8.7536	1.1999	-14.145	0	0	0	0
-5.2893	8.7055	1.0728	-14.223	0	0	0	0
-5.261	8.6623	0.95485	-14.289	0	0	0	0
-5.2326	8.6232	0.84228	-14.344	0	0	0	0
-5.2047	8.5888	0.72828	-14.39	0	0	0	0
-5.1756	8.5599	0.60619	-14.433	0	0	0	0
-5.1419	8.5387	0.47263	-14.481	0	0	0	0
-5.1	8.5294	0.32945	-14.536	0	0	0	0
