## Supplementary material for "How to control unpredictable others in court-net sports": International match data: n3_4_2.txt

-0.16545	12.389	3.0028	-12.734	0	0	-0.15541	12.36
-0.15202	12.398	3.0446	-12.596	0	0	0	0
-0.14396	12.403	3.0781	-12.473	0	0	0	0
-0.13979	12.405	3.1039	-12.367	0	0	0	0
-0.13895	12.407	3.1219	-12.283	0	0	0	0
-0.14178	12.409	3.1323	-12.222	0	0	0	0
-0.14894	12.413	3.1355	-12.184	0	0	0	0
-0.16078	12.419	3.1328	-12.165	0	0	0	0
-0.17665	12.426	3.1259	-12.159	0	0	0	0
-0.19438	12.431	3.1166	-12.161	0	0	0	0
-0.2106	12.436	3.1065	-12.165	0	0	0	0
-0.22194	12.444	3.0967	-12.165	0	0	0	0
-0.22591	12.459	3.087	-12.156	0	0	0	0
-0.22127	12.482	3.0769	-12.133	0	0	0	0
-0.20813	12.508	3.0655	-12.096	0	0	0	0
-0.18799	12.531	3.0521	-12.045	0	0	0	0
-0.16327	12.545	3.0367	-11.987	0	0	0	0
-0.13675	12.549	3.0196	-11.929	3.0317	-11.828	0	0
-0.11123	12.545	3.0017	-11.876	0	0	0	0
-0.089258	12.526	2.984	-11.83	0	0	0	0
-0.072489	12.491	2.968	-11.792	0	0	0	0
-0.06129	12.448	2.9541	-11.764	0	0	0	0
-0.055213	12.415	2.9421	-11.744	0	0	0	0
-0.053808	12.407	2.9314	-11.734	0	0	0	0
-0.057048	12.425	2.9214	-11.729	0	0	0	0
-0.064958	12.457	2.9113	-11.728	0	0	0	0
-0.076869	12.493	2.901	-11.728	0	0	0	0
-0.091243	12.528	2.8901	-11.73	0	0	0	0
-0.10635	12.566	2.8782	-11.732	0	0	0	0
-0.12108	12.612	2.865	-11.733	0	0	0	0
-0.13521	12.671	2.8499	-11.735	0	0	0	0
-0.14899	12.741	2.8325	-11.737	0	0	2.855	-11.681
-0.16244	12.818	2.813	-11.737	0	0	0	0
-0.1751	12.891	2.7928	-11.737	0	0	0	0
-0.18633	12.952	2.7734	-11.735	0	0	0	0
-0.19577	12.997	2.7561	-11.733	0	0	0	0
-0.20359	13.031	2.7418	-11.731	0	0	0	0
-0.21012	13.061	2.7312	-11.726	0	0	0	0
-0.21541	13.093	2.7247	-11.721	0	0	0	0
-0.21874	13.135	2.7219	-11.714	0	0	0	0
-0.2188	13.186	2.7212	-11.706	0	0	0	0
-0.21444	13.241	2.7203	-11.696	0	0	0	0
-0.20566	13.288	2.7159	-11.685	0	0	0	0
-0.19423	13.317	2.7043	-11.673	0	0	0	0
-0.18324	13.324	2.6815	-11.662	0	0	0	0
-0.17583	13.315	2.6436	-11.655	0	0	0	0
-0.17455	13.295	2.5884	-11.657	0	0	0	0
-0.1821	13.267	2.5154	-11.674	0	0	0	0
-0.20194	13.232	2.4277	-11.708	0	0	0	0
-0.2378	13.189	2.3304	-11.759	0	0	0	0
-0.2923	13.143	2.2295	-11.825	0	0	0	0
-0.36575	13.099	2.1294	-11.904	0	0	0	0
-0.45621	13.067	2.0323	-11.99	0	0	0	0
-0.56009	13.054	1.9391	-12.081	0	0	0	0
-0.67267	13.065	1.8506	-12.169	0	0	0	0
-0.78877	13.095	1.7679	-12.249	0	0	0	0
-0.90347	13.134	1.6922	-12.322	0	0	0	0
-1.0128	13.171	1.6246	-12.388	0	0	0	0
-1.1143	13.201	1.5658	-12.454	0	0	0	0
-1.2084	13.228	1.5156	-12.524	0	0	0	0
-1.2985	13.251	1.4731	-12.6	0	0	0	0
-1.3906	13.271	1.4368	-12.681	0	0	0	0
-1.4915	13.285	1.4042	-12.762	0	0	0	0
-1.6063	13.293	1.3725	-12.84	0	0	0	0
-1.7373	13.292	1.3394	-12.914	0	0	0	0
-1.8831	13.283	1.3035	-12.984	0	0	0	0
-2.0391	13.265	1.2657	-13.049	0	0	0	0
-2.1995	13.242	1.228	-13.11	0	0	0	0
-2.3598	13.216	1.1938	-13.164	0	0	0	0
-2.5171	13.189	1.1664	-13.211	-2.4952	13.063	0	0
-2.6696	13.164	1.1481	-13.246	0	0	0	0
-2.8155	13.145	1.1401	-13.271	0	0	0	0
-2.953	13.13	1.1426	-13.286	0	0	0	0
-3.0805	13.119	1.1553	-13.294	0	0	0	0
-3.1986	13.11	1.1776	-13.298	0	0	0	0
-3.3089	13.106	1.2083	-13.302	0	0	0	0
-3.4131	13.108	1.2454	-13.31	0	0	0	0
-3.511	13.115	1.2857	-13.327	0	0	-3.5216	13.133
-3.6013	13.124	1.3255	-13.357	0	0	0	0
-3.6831	13.131	1.3615	-13.401	0	0	0	0
-3.7556	13.135	1.3917	-13.458	0	0	0	0
-3.8183	13.139	1.4157	-13.524	0	0	0	0
-3.8713	13.146	1.4343	-13.592	0	0	0	0
-3.9166	13.159	1.4487	-13.653	0	0	0	0
-3.9574	13.181	1.4593	-13.701	0	0	0	0
-3.9969	13.21	1.4654	-13.733	0	0	0	0
-4.0377	13.242	1.4647	-13.75	0	0	0	0
-4.0815	13.271	1.4539	-13.755	0	0	0	0
-4.1297	13.292	1.4291	-13.754	0	0	0	0
-4.1827	13.303	1.3863	-13.752	0	0	0	0
-4.2389	13.306	1.3229	-13.755	0	0	0	0
-4.2947	13.302	1.2389	-13.766	0	0	0	0
-4.3455	13.295	1.1378	-13.787	0	0	0	0
-4.3871	13.285	1.0253	-13.817	0	0	0	0
-4.4165	13.274	0.9086	-13.854	0	0	0	0
-4.4312	13.261	0.79496	-13.894	0	0	0	0
-4.4287	13.245	0.69069	-13.93	0	0	0	0
-4.4076	13.227	0.59925	-13.956	0	0	0	0
-4.3676	13.211	0.52006	-13.967	0	0	0	0
-4.3095	13.2	0.44921	-13.958	0	0	0	0
-4.235	13.205	0.38141	-13.93	0	0	0	0
-4.1464	13.232	0.31159	-13.882	0.32481	-13.924	0	0
-4.0462	13.273	0.23572	-13.821	0	0	0	0
-3.9378	13.316	0.15136	-13.752	0	0	0	0
-3.8248	13.35	0.058227	-13.684	0	0	0	0
-3.7104	13.372	-0.041464	-13.623	0	0	0	0
-3.5965	13.384	-0.1435	-13.569	0	0	0	0
-3.4844	13.393	-0.24319	-13.52	0	0	0	0
-3.3757	13.404	-0.33662	-13.474	0	0	0	0
-3.2723	13.421	-0.42076	-13.427	0	0	0	0
-3.1747	13.443	-0.4931	-13.379	0	0	0	0
-3.0825	13.467	-0.55181	-13.327	0	0	0	0
-2.9937	13.492	-0.59643	-13.267	0	0	0	0
-2.905	13.517	-0.62837	-13.197	0	0	0	0
-2.8122	13.541	-0.65053	-13.114	0	0	0	0
-2.711	13.564	-0.66666	-13.024	0	0	0	0
-2.5983	13.583	-0.68109	-12.934	0	0	-0.66802	-12.875
-2.4733	13.594	-0.69828	-12.851	0	0	0	0
-2.3375	13.592	-0.72215	-12.783	0	0	0	0
-2.1936	13.568	-0.75544	-12.73	0	0	0	0
-2.0458	13.518	-0.79959	-12.692	0	0	0	0
-1.8987	13.44	-0.85468	-12.665	0	0	0	0
-1.7575	13.342	-0.91948	-12.644	0	0	0	0
-1.6276	13.239	-0.99227	-12.628	0	0	0	0
-1.5132	13.143	-1.0716	-12.615	0	0	0	0
-1.4161	13.059	-1.1562	-12.603	0	0	0	0
-1.3361	12.983	-1.2439	-12.591	0	0	0	0
-1.27	12.917	-1.3317	-12.579	0	0	0	0
-1.2116	12.864	-1.4166	-12.569	0	0	0	0
-1.1525	12.834	-1.4963	-12.562	0	0	0	0
-1.0849	12.834	-1.569	-12.558	0	0	0	0
-1.0028	12.868	-1.6346	-12.554	0	0	0	0
-0.90342	12.929	-1.694	-12.546	0	0	0	0
-0.7877	13.004	-1.7485	-12.529	0	0	0	0
-0.66007	13.072	-1.7982	-12.501	0	0	0	0
-0.52558	13.118	-1.8425	-12.461	0	0	0	0
-0.38745	13.133	-1.8794	-12.409	0	0	0	0
-0.24558	13.126	-1.9067	-12.347	0	0	0	0
-0.096827	13.117	-1.9219	-12.276	0	0	0	0
0.062287	13.122	-1.9232	-12.195	0	0	0	0
0.23222	13.148	-1.91	-12.106	0	0	0	0
0.40951	13.192	-1.883	-12.012	0	0	0	0
0.58883	13.243	-1.8434	-11.913	0	0	0	0
0.76544	13.283	-1.7934	-11.813	0	0	0	0
0.93667	13.307	-1.7358	-11.713	0	0	0	0
1.1018	13.316	-1.6747	-11.618	1.0561	13.226	0	0
1.2603	13.318	-1.6144	-11.533	0	0	0	0
1.4104	13.316	-1.5588	-11.462	0	0	0	0
1.55	13.31	-1.5107	-11.407	0	0	0	0
1.6789	13.304	-1.4714	-11.367	0	0	0	0
1.7993	13.296	-1.441	-11.339	0	0	0	0
1.9145	13.283	-1.4187	-11.317	0	0	0	0
2.0256	13.267	-1.4034	-11.296	0	0	0	0
2.1302	13.251	-1.3934	-11.272	0	0	0	0
2.2246	13.243	-1.3863	-11.242	0	0	0	0
2.3074	13.248	-1.3791	-11.208	0	0	0	0
2.3807	13.27	-1.3693	-11.175	0	0	0	0
2.4487	13.306	-1.3555	-11.151	0	0	0	0
2.5142	13.35	-1.3379	-11.141	0	0	2.5453	13.453
2.5774	13.394	-1.3176	-11.153	0	0	0	0
2.6378	13.43	-1.2963	-11.189	0	0	0	0
2.6959	13.457	-1.2757	-11.246	0	0	0	0
2.7532	13.477	-1.2565	-11.321	0	0	0	0
2.8104	13.492	-1.2389	-11.404	0	0	0	0
2.8677	13.508	-1.2226	-11.486	0	0	0	0
2.9247	13.526	-1.2075	-11.557	0	0	0	0
2.9815	13.552	-1.1941	-11.61	0	0	0	0
3.0372	13.588	-1.1828	-11.639	0	0	0	0
3.0898	13.631	-1.1747	-11.642	0	0	0	0
3.1365	13.677	-1.1705	-11.62	0	0	0	0
3.175	13.719	-1.1711	-11.577	0	0	0	0
3.2036	13.752	-1.177	-11.518	0	0	0	0
3.2213	13.774	-1.1883	-11.447	0	0	0	0
3.2273	13.786	-1.204	-11.371	0	0	0	0
3.2225	13.79	-1.2226	-11.295	0	0	0	0
3.2093	13.789	-1.2426	-11.225	0	0	0	0
3.1905	13.784	-1.2634	-11.162	0	0	0	0
3.1682	13.776	-1.2862	-11.107	0	0	0	0
3.1429	13.767	-1.3129	-11.059	0	0	0	0
3.1141	13.755	-1.346	-11.017	0	0	0	0
3.0823	13.742	-1.3873	-10.98	0	0	0	0
3.0484	13.729	-1.4378	-10.948	0	0	0	0
3.013	13.718	-1.4973	-10.919	0	0	0	0
2.9775	13.715	-1.5648	-10.892	0	0	0	0
2.9442	13.726	-1.6378	-10.866	0	0	0	0
2.9159	13.754	-1.7128	-10.841	0	0	0	0
2.8938	13.796	-1.7855	-10.815	0	0	0	0
2.8775	13.844	-1.8525	-10.79	0	0	0	0
2.8659	13.887	-1.9115	-10.767	0	0	0	0
2.8583	13.921	-1.9615	-10.747	0	0	0	0
2.8539	13.943	-2.003	-10.728	0	0	0	0
2.852	13.956	-2.0368	-10.712	0	0	0	0
2.8517	13.961	-2.0648	-10.693	0	0	0	0
2.8521	13.962	-2.0892	-10.668	0	0	0	0
2.8529	13.961	-2.1121	-10.635	0	0	0	0
2.8536	13.959	-2.1349	-10.594	0	0	0	0
