## Supplementary material for "How to control unpredictable others in court-net sports": International match data: n3_4_3.txt

-0.094715	13.07	2.8699	-12.288	0	0	-0.093524	13.032
-0.092787	13.055	2.8827	-12.251	0	0	0	0
-0.089678	13.022	2.8972	-12.206	0	0	0	0
-0.085381	12.967	2.9125	-12.157	0	0	0	0
-0.080355	12.888	2.9273	-12.107	0	0	0	0
-0.075685	12.788	2.9397	-12.063	0	0	0	0
-0.07271	12.681	2.9487	-12.029	0	0	0	0
-0.072146	12.581	2.9544	-12.006	0	0	0	0
-0.073518	12.502	2.958	-11.993	0	0	0	0
-0.07545	12.446	2.9614	-11.986	0	0	0	0
-0.07621	12.413	2.967	-11.98	0	0	0	0
-0.073864	12.394	2.9775	-11.97	0	0	0	0
-0.066491	12.383	2.995	-11.952	0	0	0	0
-0.052748	12.373	3.0203	-11.923	0	0	0	0
-0.032197	12.361	3.052	-11.882	0	0	0	0
-0.005504	12.345	3.0859	-11.83	0	0	0	0
0.025142	12.328	3.1163	-11.773	0	0	0	0
0.056197	12.314	3.1371	-11.713	0	0	0	0
0.084188	12.306	3.1423	-11.654	3.1919	-11.658	0	0
0.10713	12.308	3.1279	-11.599	0	0	0	0
0.12458	12.323	3.0931	-11.55	0	0	0	0
0.13686	12.346	3.0409	-11.51	0	0	0	0
0.14461	12.371	2.9777	-11.482	0	0	0	0
0.14878	12.395	2.9114	-11.464	0	0	0	0
0.15054	12.419	2.8499	-11.453	0	0	0	0
0.15106	12.447	2.7988	-11.445	0	0	0	0
0.15134	12.486	2.7614	-11.436	0	0	0	0
0.15209	12.541	2.7384	-11.424	0	0	0	0
0.15375	12.615	2.7285	-11.405	0	0	0	0
0.15643	12.702	2.7297	-11.378	0	0	0	0
0.16016	12.794	2.7396	-11.338	0	0	0	0
0.16528	12.886	2.7558	-11.289	0	0	0	0
0.17241	12.977	2.7754	-11.231	0	0	0	0
0.18218	13.066	2.7956	-11.169	0	0	0	0
0.1946	13.143	2.8133	-11.109	0	0	2.8233	-11.033
0.20857	13.199	2.826	-11.053	0	0	0	0
0.22216	13.225	2.8318	-11.004	0	0	0	0
0.23342	13.221	2.8299	-10.964	0	0	0	0
0.24119	13.198	2.8208	-10.933	0	0	0	0
0.24531	13.166	2.805	-10.912	0	0	0	0
0.24681	13.136	2.7831	-10.9	0	0	0	0
0.24783	13.117	2.7554	-10.896	0	0	0	0
0.25149	13.111	2.7222	-10.896	0	0	0	0
0.26169	13.123	2.6844	-10.896	0	0	0	0
0.28265	13.154	2.6439	-10.894	0	0	0	0
0.31797	13.205	2.6022	-10.89	0	0	0	0
0.36937	13.272	2.5603	-10.886	0	0	0	0
0.43636	13.351	2.5182	-10.887	0	0	0	0
0.51682	13.435	2.4743	-10.895	0	0	0	0
0.60765	13.518	2.4257	-10.912	0	0	0	0
0.70542	13.596	2.3695	-10.935	0	0	0	0
0.80659	13.663	2.3044	-10.961	0	0	0	0
0.90725	13.719	2.231	-10.987	0	0	0	0
1.0032	13.767	2.1509	-11.01	0	0	0	0
1.091	13.812	2.066	-11.032	0	0	0	0
1.1688	13.863	1.9773	-11.054	0	0	0	0
1.2359	13.916	1.8855	-11.078	0	0	0	0
1.2946	13.962	1.7907	-11.106	0	0	0	0
1.3507	13.996	1.6929	-11.141	0	0	0	0
1.4125	14.013	1.5924	-11.184	0	0	0	0
1.4873	14.012	1.4894	-11.235	0	0	0	0
1.5798	13.997	1.3844	-11.29	0	0	0	0
1.692	13.97	1.2783	-11.349	0	0	0	0
1.8222	13.934	1.1726	-11.406	0	0	0	0
1.9656	13.895	1.0699	-11.46	0	0	0	0
2.1156	13.859	0.97227	-11.508	0	0	0	0
2.2658	13.831	0.8805	-11.55	0	0	0	0
2.41	13.808	0.7936	-11.588	0	0	0	0
2.5425	13.786	0.7096	-11.622	0	0	0	0
2.6595	13.76	0.62659	-11.652	2.6689	13.617	0	0
2.7595	13.729	0.5436	-11.676	0	0	0	0
2.8431	13.69	0.46087	-11.694	0	0	0	0
2.9123	13.644	0.37952	-11.706	0	0	0	0
2.9691	13.593	0.30125	-11.715	0	0	0	0
3.0166	13.543	0.22802	-11.725	0	0	0	0
3.0583	13.504	0.16106	-11.742	0	0	0	0
3.0981	13.481	0.099633	-11.769	0	0	0	0
3.1391	13.479	0.041389	-11.813	0	0	0	0
3.1828	13.498	-0.016041	-11.877	0	0	0	0
3.2299	13.536	-0.07372	-11.96	0	0	3.2267	13.487
3.2815	13.593	-0.13117	-12.057	0	0	0	0
3.3393	13.665	-0.18693	-12.16	0	0	0	0
3.4051	13.749	-0.23916	-12.259	0	0	0	0
3.4794	13.839	-0.28598	-12.349	0	0	0	0
3.5607	13.928	-0.32585	-12.425	0	0	0	0
3.645	14.007	-0.35857	-12.486	0	0	0	0
3.7253	14.065	-0.38591	-12.529	0	0	0	0
3.7941	14.094	-0.41172	-12.554	0	0	0	0
3.8462	14.09	-0.4415	-12.561	0	0	0	0
3.8803	14.06	-0.48114	-12.553	0	0	0	0
3.8988	14.017	-0.53496	-12.531	0	0	0	0
3.9064	13.972	-0.60402	-12.499	0	0	0	0
3.9082	13.934	-0.68576	-12.463	0	0	0	0
3.9083	13.906	-0.77463	-12.43	0	0	0	0
3.9089	13.884	-0.86339	-12.403	0	0	0	0
3.9098	13.864	-0.94511	-12.385	0	0	0	0
3.9082	13.841	-1.0151	-12.372	0	0	0	0
3.8994	13.812	-1.072	-12.357	0	0	0	0
3.878	13.778	-1.1185	-12.336	-1.0981	-12.292	0	0
3.8394	13.744	-1.1596	-12.302	0	0	0	0
3.7827	13.718	-1.2002	-12.253	0	0	0	0
3.7104	13.706	-1.2432	-12.191	0	0	0	0
3.6269	13.712	-1.2897	-12.123	0	0	0	0
3.5366	13.729	-1.3391	-12.054	0	0	0	0
3.4434	13.752	-1.3892	-11.992	0	0	0	0
3.3504	13.777	-1.4364	-11.942	0	0	0	0
3.2595	13.801	-1.4766	-11.906	0	0	0	0
3.1713	13.827	-1.506	-11.885	0	0	0	0
3.0852	13.853	-1.5222	-11.872	0	0	0	0
2.9993	13.875	-1.5249	-11.862	0	0	0	0
2.9112	13.889	-1.5157	-11.846	0	0	0	0
2.8182	13.89	-1.4977	-11.822	0	0	0	0
2.7194	13.882	-1.4756	-11.79	0	0	-1.4608	-11.691
2.6155	13.863	-1.4549	-11.752	0	0	0	0
2.5074	13.831	-1.4412	-11.713	0	0	0	0
2.3958	13.776	-1.4392	-11.674	0	0	0	0
2.283	13.702	-1.451	-11.639	0	0	0	0
2.1728	13.618	-1.4765	-11.61	0	0	0	0
2.0696	13.546	-1.5131	-11.59	0	0	0	0
1.9776	13.498	-1.557	-11.582	0	0	0	0
1.899	13.477	-1.6031	-11.587	0	0	0	0
1.8343	13.475	-1.6461	-11.605	0	0	0	0
1.7824	13.484	-1.6818	-11.634	0	0	0	0
1.7412	13.503	-1.7079	-11.672	0	0	0	0
1.7082	13.53	-1.7238	-11.718	0	0	0	0
1.6798	13.561	-1.7299	-11.767	0	0	0	0
1.6523	13.589	-1.7268	-11.818	0	0	0	0
1.6242	13.607	-1.715	-11.869	0	0	0	0
1.5973	13.609	-1.6955	-11.922	0	0	0	0
1.5768	13.598	-1.6699	-11.975	1.5547	13.484	0	0
1.5688	13.58	-1.641	-12.03	0	0	0	0
1.5792	13.563	-1.6119	-12.087	0	0	0	0
1.6126	13.553	-1.5856	-12.143	0	0	0	0
1.6712	13.552	-1.5639	-12.197	0	0	0	0
1.7536	13.557	-1.5477	-12.244	0	0	0	0
1.8535	13.569	-1.5365	-12.283	0	0	0	0
1.9627	13.585	-1.5287	-12.31	0	0	0	0
2.0735	13.602	-1.5217	-12.325	0	0	0	0
2.1794	13.619	-1.5128	-12.329	0	0	0	0
2.2749	13.635	-1.4997	-12.321	0	0	0	0
2.3559	13.648	-1.4805	-12.303	0	0	0	0
2.4205	13.658	-1.455	-12.277	0	0	0	0
2.4696	13.666	-1.424	-12.247	0	0	0	0
2.5058	13.672	-1.3896	-12.218	0	0	0	0
2.5316	13.676	-1.3537	-12.195	0	0	0	0
2.5493	13.679	-1.3174	-12.184	0	0	0	0
2.5622	13.681	-1.2811	-12.189	0	0	0	0
2.5743	13.683	-1.2447	-12.214	0	0	2.56	13.631
2.5903	13.685	-1.2081	-12.259	0	0	0	0
2.6142	13.689	-1.1715	-12.324	0	0	0	0
2.6483	13.694	-1.1361	-12.403	0	0	0	0
2.6919	13.701	-1.1032	-12.489	0	0	0	0
2.7414	13.708	-1.0737	-12.573	0	0	0	0
2.792	13.715	-1.0474	-12.643	0	0	0	0
2.8389	13.721	-1.0227	-12.693	0	0	0	0
2.8781	13.725	-0.99799	-12.718	0	0	0	0
2.9066	13.727	-0.97288	-12.718	0	0	0	0
2.9237	13.728	-0.94904	-12.696	0	0	0	0
2.9318	13.729	-0.93097	-12.655	0	0	0	0
2.9348	13.731	-0.92585	-12.603	0	0	0	0
2.9368	13.738	-0.94201	-12.545	0	0	0	0
2.9407	13.753	-0.9863	-12.487	0	0	0	0
2.9463	13.777	-1.0618	-12.436	0	0	0	0
2.951	13.811	-1.1669	-12.395	0	0	0	0
2.9508	13.852	-1.2961	-12.367	0	0	0	0
2.9416	13.891	-1.4413	-12.357	0	0	0	0
2.9193	13.918	-1.5937	-12.363	0	0	0	0
2.8811	13.923	-1.7446	-12.382	0	0	0	0
2.826	13.897	-1.8874	-12.404	0	0	0	0
2.7553	13.839	-2.0178	-12.422	0	0	0	0
2.6714	13.751	-2.1344	-12.43	0	0	0	0
2.5776	13.643	-2.2376	-12.427	0	0	0	0
2.4778	13.534	-2.3292	-12.416	0	0	0	0
2.3769	13.445	-2.4122	-12.397	0	0	0	0
2.2792	13.395	-2.49	-12.374	-2.4511	-12.343	0	0
2.1878	13.397	-2.5663	-12.346	0	0	0	0
2.1047	13.449	-2.6429	-12.313	0	0	0	0
2.0306	13.535	-2.7197	-12.273	0	0	0	0
1.9654	13.633	-2.7945	-12.23	0	0	0	0
1.9098	13.726	-2.8643	-12.187	0	0	0	0
1.8655	13.808	-2.9265	-12.146	0	0	0	0
1.8344	13.88	-2.9789	-12.11	0	0	0	0
1.8164	13.944	-3.0203	-12.08	0	0	0	0
1.8088	13.995	-3.0505	-12.055	0	0	0	0
1.8077	14.03	-3.0703	-12.033	0	0	0	0
1.8095	14.047	-3.0808	-12.008	0	0	0	0
1.8108	14.048	-3.084	-11.977	0	0	0	0
1.809	14.035	-3.0825	-11.935	0	0	0	0
1.8016	14.009	-3.079	-11.88	0	0	0	0
1.7865	13.969	-3.0768	-11.812	0	0	-3.0701	-11.797
1.7629	13.918	-3.0793	-11.735	0	0	0	0
1.7323	13.858	-3.0895	-11.655	0	0	0	0
1.6984	13.798	-3.1093	-11.581	0	0	0	0
1.6663	13.744	-3.1393	-11.52	0	0	0	0
1.6399	13.701	-3.1786	-11.479	0	0	0	0
1.6213	13.674	-3.2254	-11.457	0	0	0	0
1.6111	13.669	-3.2766	-11.455	0	0	0	0
1.6075	13.684	-3.3285	-11.467	0	0	0	0
1.6076	13.714	-3.3774	-11.489	0	0	0	0
1.6088	13.751	-3.4204	-11.521	0	0	0	0
1.6105	13.794	-3.4553	-11.559	0	0	0	0
1.6129	13.838	-3.4815	-11.601	0	0	0	0
1.6159	13.881	-3.4992	-11.646	0	0	0	0
1.6191	13.916	-3.5098	-11.689	0	0	0	0
1.6217	13.943	-3.5149	-11.731	0	0	0	0
1.6227	13.964	-3.5162	-11.768	0	0	0	0
1.6212	13.987	-3.5153	-11.802	0	0	0	0
1.6155	14.02	-3.5135	-11.832	0	0	0	0
1.6044	14.074	-3.5119	-11.854	0	0	0	0
1.5866	14.153	-3.5112	-11.868	0	0	0	0
1.5622	14.257	-3.5121	-11.872	0	0	0	0
