## Supplementary material for "How to control unpredictable others in court-net sports": International match data: n3_4_4.txt

0.77557	12.399	-4.0379	-9.9951	0	0	0.76576	12.275
0.74343	12.441	-4.0308	-9.9482	0	0	0	0
0.71269	12.499	-4.0177	-9.8899	0	0	0	0
0.68344	12.558	-3.9983	-9.8246	0	0	0	0
0.6558	12.6	-3.9729	-9.7601	0	0	0	0
0.63065	12.616	-3.9425	-9.7044	0	0	0	0
0.60951	12.611	-3.9087	-9.6641	0	0	0	0
0.59381	12.598	-3.8735	-9.6424	0	0	0	0
0.58454	12.591	-3.8389	-9.6383	0	0	0	0
0.58234	12.595	-3.8067	-9.6475	0	0	0	0
0.58712	12.611	-3.7778	-9.6647	0	0	0	0
0.5973	12.63	-3.752	-9.686	0	0	0	0
0.60963	12.643	-3.7279	-9.7079	0	0	0	0
0.62034	12.642	-3.7032	-9.7269	0	0	0	0
0.62707	12.624	-3.6741	-9.7398	0	0	0	0
0.62956	12.595	-3.6356	-9.7448	0	0	0	0
0.62897	12.561	-3.5819	-9.7424	0	0	0	0
0.62661	12.531	-3.509	-9.7348	0	0	0	0
0.62335	12.509	-3.4157	-9.7252	0	0	0	0
0.61958	12.496	-3.3047	-9.7165	0	0	0	0
0.61543	12.497	-3.182	-9.7098	0	0	0	0
0.61113	12.513	-3.0556	-9.7039	0	0	0	0
0.60723	12.549	-2.932	-9.6968	0	0	0	0
0.60482	12.607	-2.8144	-9.6879	0	0	0	0
0.60489	12.688	-2.7035	-9.679	0	0	0	0
0.60743	12.782	-2.5986	-9.6735	0	0	0	0
0.61121	12.88	-2.4986	-9.6758	-2.4877	-9.5833	0	0
0.61456	12.971	-2.4029	-9.6898	0	0	0	0
0.61654	13.05	-2.3111	-9.7163	0	0	0	0
0.61726	13.115	-2.2232	-9.7528	0	0	0	0
0.61735	13.167	-2.1397	-9.7942	0	0	0	0
0.61738	13.213	-2.0621	-9.8343	0	0	0	0
0.61774	13.257	-1.9915	-9.8681	0	0	0	0
0.61851	13.301	-1.9282	-9.8936	0	0	0	0
0.6193	13.345	-1.8714	-9.9103	0	0	0	0
0.61905	13.39	-1.8197	-9.9194	0	0	0	0
0.61621	13.439	-1.7701	-9.9235	0	0	0	0
0.60943	13.492	-1.7191	-9.9277	0	0	0	0
0.59809	13.55	-1.6628	-9.937	0	0	-1.6941	-9.8176
0.58237	13.606	-1.599	-9.9546	0	0	0	0
0.56315	13.655	-1.5276	-9.981	0	0	0	0
0.54195	13.691	-1.4502	-10.014	0	0	0	0
0.52055	13.71	-1.3697	-10.052	0	0	0	0
0.50072	13.713	-1.2895	-10.089	0	0	0	0
0.48445	13.708	-1.2133	-10.126	0	0	0	0
0.47462	13.706	-1.1446	-10.16	0	0	0	0
0.47493	13.716	-1.085	-10.191	0	0	0	0
0.48922	13.736	-1.0337	-10.218	0	0	0	0
0.52054	13.761	-0.98746	-10.241	0	0	0	0
0.57025	13.785	-0.94164	-10.258	0	0	0	0
0.63727	13.808	-0.89166	-10.269	0	0	0	0
0.71806	13.829	-0.83377	-10.274	0	0	0	0
0.80738	13.851	-0.76621	-10.274	0	0	0	0
0.89935	13.881	-0.68984	-10.275	0	0	0	0
0.98889	13.921	-0.60718	-10.279	0	0	0	0
1.073	13.97	-0.52077	-10.293	0	0	0	0
1.15	14.016	-0.43281	-10.324	0	0	0	0
1.218	14.041	-0.34611	-10.377	0	0	0	0
1.2744	14.038	-0.26484	-10.453	1.3049	14.106	0	0
1.3171	14.018	-0.19398	-10.549	0	0	0	0
1.3463	13.998	-0.13782	-10.653	0	0	0	0
1.3648	13.989	-0.098642	-10.756	0	0	0	0
1.3767	13.997	-0.076487	-10.853	0	0	0	0
1.3858	14.019	-0.069746	-10.944	0	0	0	0
1.3947	14.05	-0.075899	-11.032	0	0	0	0
1.4043	14.083	-0.091817	-11.122	0	0	0	0
1.4146	14.112	-0.11381	-11.217	0	0	0	0
1.4255	14.137	-0.13786	-11.316	0	0	0	0
1.4372	14.167	-0.16028	-11.412	0	0	0	0
1.4487	14.202	-0.17838	-11.499	0	0	0	0
1.4582	14.237	-0.1909	-11.57	0	0	0	0
1.4642	14.271	-0.19827	-11.625	0	0	0	0
1.4657	14.3	-0.20263	-11.669	0	0	0	0
1.462	14.317	-0.20711	-11.712	0	0	0	0
1.4529	14.314	-0.21476	-11.761	0	0	1.4742	14.366
1.4393	14.288	-0.22766	-11.826	0	0	0	0
1.424	14.243	-0.24644	-11.909	0	0	0	0
1.4115	14.194	-0.2705	-12.013	0	0	0	0
1.4062	14.158	-0.29834	-12.133	0	0	0	0
1.411	14.144	-0.32787	-12.266	0	0	0	0
1.4265	14.147	-0.35673	-12.402	0	0	0	0
1.4508	14.15	-0.38274	-12.532	0	0	0	0
1.4796	14.129	-0.40431	-12.643	0	0	0	0
1.5069	14.074	-0.42054	-12.729	0	0	0	0
1.5271	13.993	-0.43115	-12.79	0	0	0	0
1.5372	13.908	-0.43605	-12.829	0	0	0	0
1.5376	13.838	-0.43476	-12.854	0	0	0	0
1.5303	13.794	-0.42631	-12.87	0	0	0	0
1.5178	13.778	-0.40982	-12.881	0	0	0	0
1.5014	13.787	-0.38546	-12.89	0	0	0	0
1.4818	13.816	-0.35501	-12.899	0	0	0	0
1.4594	13.854	-0.32177	-12.906	0	0	0	0
1.4352	13.891	-0.29003	-12.911	0	0	0	0
1.4104	13.921	-0.26427	-12.91	0	0	0	0
1.3861	13.941	-0.24777	-12.9	-0.21467	-12.891	0	0
1.3627	13.953	-0.24151	-12.878	0	0	0	0
1.3392	13.959	-0.24456	-12.84	0	0	0	0
1.3138	13.96	-0.2551	-12.789	0	0	0	0
1.2849	13.957	-0.27077	-12.728	0	0	0	0
1.2525	13.952	-0.28904	-12.664	0	0	0	0
1.2189	13.942	-0.30754	-12.602	0	0	0	0
1.1869	13.925	-0.32424	-12.55	0	0	0	0
1.1579	13.898	-0.33746	-12.511	0	0	0	0
1.1323	13.86	-0.34604	-12.488	0	0	0	0
1.1096	13.813	-0.34924	-12.481	0	0	0	0
1.0892	13.766	-0.34651	-12.484	0	0	0	0
1.0701	13.729	-0.33722	-12.493	0	0	0	0
1.051	13.704	-0.32076	-12.501	0	0	0	0
1.0311	13.692	-0.29664	-12.502	0	0	0	0
1.0107	13.688	-0.26503	-12.491	0	0	0	0
0.9907	13.689	-0.22743	-12.468	0	0	0	0
0.972	13.687	-0.18693	-12.431	0	0	-0.19005	-12.417
0.95575	13.674	-0.14763	-12.384	0	0	0	0
0.94249	13.639	-0.1135	-12.333	0	0	0	0
0.9312	13.579	-0.08741	-12.283	0	0	0	0
0.91968	13.496	-0.070662	-12.242	0	0	0	0
0.90612	13.403	-0.063253	-12.213	0	0	0	0
0.89003	13.317	-0.064594	-12.198	0	0	0	0
0.87209	13.249	-0.074222	-12.2	0	0	0	0
0.85396	13.203	-0.092067	-12.216	0	0	0	0
0.8385	13.179	-0.11812	-12.248	0	0	0	0
0.83009	13.174	-0.15184	-12.292	0	0	0	0
0.83421	13.188	-0.19181	-12.346	0	0	0	0
0.85621	13.22	-0.23572	-12.404	0	0	0	0
0.89961	13.272	-0.2803	-12.461	0	0	0	0
0.96435	13.338	-0.32181	-12.512	0	0	0	0
1.0462	13.411	-0.35718	-12.554	0	0	0	0
1.1381	13.477	-0.38488	-12.589	0	0	0	0
1.2329	13.529	-0.40515	-12.616	0	0	0	0
1.3251	13.567	-0.42003	-12.641	0	0	0	0
1.4106	13.599	-0.43299	-12.668	0	0	0	0
1.4871	13.633	-0.44813	-12.701	0	0	0	0
1.5541	13.673	-0.46912	-12.743	0	0	0	0
1.6124	13.719	-0.49829	-12.793	0	0	0	0
1.6648	13.769	-0.53588	-12.852	0	0	0	0
1.7155	13.828	-0.57988	-12.918	0	0	0	0
1.7698	13.896	-0.62674	-12.987	1.706	13.765	0	0
1.8322	13.973	-0.67266	-13.056	0	0	0	0
1.9057	14.053	-0.71496	-13.121	0	0	0	0
1.9916	14.13	-0.75284	-13.18	0	0	0	0
2.0896	14.196	-0.78718	-13.233	0	0	0	0
2.1968	14.241	-0.81957	-13.279	0	0	0	0
2.3079	14.259	-0.85124	-13.322	0	0	0	0
2.4171	14.249	-0.8824	-13.361	0	0	0	0
2.5201	14.216	-0.91253	-13.396	0	0	0	0
2.6133	14.167	-0.94114	-13.426	0	0	0	0
2.693	14.111	-0.96798	-13.448	0	0	0	0
2.7568	14.052	-0.99292	-13.462	0	0	0	0
2.8055	14.001	-1.0155	-13.47	0	0	0	0
2.8434	13.966	-1.035	-13.472	0	0	0	0
2.8764	13.948	-1.0505	-13.47	0	0	0	0
2.9096	13.944	-1.0615	-13.468	0	0	0	0
2.9461	13.95	-1.0682	-13.471	0	0	2.9855	13.969
2.987	13.961	-1.071	-13.483	0	0	0	0
3.0333	13.974	-1.0706	-13.509	0	0	0	0
3.0852	13.988	-1.0678	-13.551	0	0	0	0
3.1418	14	-1.0638	-13.609	0	0	0	0
3.201	14.009	-1.0597	-13.678	0	0	0	0
3.2603	14.012	-1.0565	-13.753	0	0	0	0
3.3163	14.008	-1.0547	-13.824	0	0	0	0
3.364	13.993	-1.0544	-13.883	0	0	0	0
3.3991	13.969	-1.0559	-13.927	0	0	0	0
3.4199	13.937	-1.0596	-13.954	0	0	0	0
3.4282	13.907	-1.0663	-13.963	0	0	0	0
3.4275	13.89	-1.0771	-13.958	0	0	0	0
3.4215	13.894	-1.0935	-13.939	0	0	0	0
3.4133	13.921	-1.1169	-13.911	0	0	0	0
3.4056	13.969	-1.1481	-13.876	0	0	0	0
3.4003	14.03	-1.1874	-13.833	0	0	0	0
3.3983	14.096	-1.2343	-13.782	0	0	0	0
3.399	14.157	-1.2883	-13.722	0	0	0	0
3.4008	14.208	-1.348	-13.655	0	0	0	0
