## Supplementary material for "How to control unpredictable others in court-net sports": International match data: n3_4_5.txt

0.97406	13.235	-3.5708	-12.223	0	0	0.96719	13.185
0.9719	13.231	-3.5493	-12.148	0	0	0	0
0.9684	13.218	-3.5306	-12.067	0	0	0	0
0.96288	13.19	-3.5138	-11.982	0	0	0	0
0.95491	13.142	-3.4973	-11.901	0	0	0	0
0.94435	13.071	-3.4795	-11.831	0	0	0	0
0.93132	12.982	-3.4598	-11.779	0	0	0	0
0.91646	12.887	-3.4392	-11.747	0	0	0	0
0.90093	12.801	-3.4194	-11.732	0	0	0	0
0.88621	12.737	-3.4019	-11.73	0	0	0	0
0.87392	12.697	-3.3864	-11.734	0	0	0	0
0.86553	12.681	-3.3714	-11.74	0	0	0	0
0.86164	12.682	-3.3545	-11.739	0	0	0	0
0.86183	12.689	-3.3335	-11.729	0	0	0	0
0.86511	12.69	-3.3063	-11.704	0	0	0	0
0.87017	12.68	-3.2718	-11.669	0	0	0	0
0.87538	12.657	-3.2301	-11.627	0	0	0	0
0.87878	12.628	-3.1829	-11.59	0	0	0	0
0.8782	12.603	-3.1331	-11.563	0	0	0	0
0.87148	12.589	-3.0831	-11.548	0	0	0	0
0.85707	12.592	-3.0347	-11.54	0	0	0	0
0.83477	12.614	-2.9883	-11.533	0	0	0	0
0.80596	12.651	-2.9428	-11.521	-2.9597	-11.555	0	0
0.77333	12.702	-2.8967	-11.5	0	0	0	0
0.74014	12.76	-2.8495	-11.47	0	0	0	0
0.70949	12.818	-2.8028	-11.437	0	0	0	0
0.6837	12.868	-2.7601	-11.406	0	0	0	0
0.66379	12.905	-2.7246	-11.382	0	0	0	0
0.64934	12.932	-2.6979	-11.365	0	0	0	0
0.63879	12.955	-2.6797	-11.356	0	0	0	0
0.63013	12.981	-2.6677	-11.352	0	0	0	0
0.6217	13.017	-2.6588	-11.351	0	0	0	0
0.61296	13.066	-2.6489	-11.351	0	0	0	0
0.60478	13.127	-2.6345	-11.349	0	0	0	0
0.59871	13.193	-2.6134	-11.345	0	0	-2.6309	-11.327
0.59552	13.256	-2.5849	-11.336	0	0	0	0
0.59455	13.308	-2.5503	-11.324	0	0	0	0
0.59446	13.349	-2.512	-11.31	0	0	0	0
0.59413	13.38	-2.4732	-11.295	0	0	0	0
0.59325	13.407	-2.4368	-11.281	0	0	0	0
0.59244	13.436	-2.4051	-11.268	0	0	0	0
0.59327	13.471	-2.3781	-11.256	0	0	0	0
0.59838	13.512	-2.3546	-11.245	0	0	0	0
0.61149	13.559	-2.3321	-11.236	0	0	0	0
0.63725	13.612	-2.3087	-11.232	0	0	0	0
0.68026	13.672	-2.2826	-11.236	0	0	0	0
0.743	13.744	-2.2518	-11.25	0	0	0	0
0.82366	13.822	-2.214	-11.274	0	0	0	0
0.91575	13.897	-2.1671	-11.305	0	0	0	0
1.0104	13.955	-2.1107	-11.339	0	0	0	0
1.0998	13.986	-2.0456	-11.37	0	0	0	0
1.1792	13.995	-1.9741	-11.399	0	0	0	0
1.2478	13.992	-1.8994	-11.427	0	0	0	0
1.3073	13.991	-1.8244	-11.461	0	0	0	0
1.3603	13.999	-1.7511	-11.503	0	0	0	0
1.4079	14.02	-1.68	-11.559	0	0	0	0
1.4498	14.054	-1.6111	-11.632	0	0	0	0
1.4849	14.094	-1.5442	-11.722	0	0	0	0
1.5136	14.136	-1.479	-11.828	0	0	0	0
1.5376	14.174	-1.4148	-11.946	0	0	0	0
1.5591	14.209	-1.352	-12.072	0	0	0	0
1.5803	14.244	-1.2916	-12.199	1.5633	14.165	0	0
1.6033	14.283	-1.2356	-12.318	0	0	0	0
1.6293	14.327	-1.1862	-12.424	0	0	0	0
1.6582	14.371	-1.1452	-12.515	0	0	0	0
1.6882	14.412	-1.1129	-12.592	0	0	0	0
1.7168	14.442	-1.0883	-12.661	0	0	0	0
1.742	14.462	-1.0696	-12.726	0	0	0	0
1.7627	14.472	-1.0552	-12.792	0	0	0	0
1.779	14.476	-1.0438	-12.858	0	0	0	0
1.7911	14.477	-1.0343	-12.923	0	0	0	0
1.7995	14.48	-1.0251	-12.984	0	0	0	0
1.8052	14.489	-1.0148	-13.037	0	0	0	0
1.8095	14.509	-1.0024	-13.08	0	0	0	0
1.8144	14.543	-0.98756	-13.109	0	0	0	0
1.8217	14.593	-0.97021	-13.126	0	0	1.799	14.433
1.8327	14.656	-0.95059	-13.135	0	0	0	0
1.8489	14.727	-0.92964	-13.141	0	0	0	0
1.8716	14.799	-0.90873	-13.154	0	0	0	0
1.9022	14.866	-0.88883	-13.179	0	0	0	0
1.9402	14.914	-0.87026	-13.222	0	0	0	0
1.9826	14.93	-0.85304	-13.283	0	0	0	0
2.025	14.906	-0.83725	-13.359	0	0	0	0
2.062	14.843	-0.82316	-13.441	0	0	0	0
2.0896	14.757	-0.81099	-13.521	0	0	0	0
2.106	14.664	-0.8005	-13.588	0	0	0	0
2.1114	14.577	-0.79084	-13.634	0	0	0	0
2.1072	14.5	-0.78115	-13.655	0	0	0	0
2.0956	14.431	-0.77118	-13.652	0	0	0	0
2.0796	14.372	-0.76178	-13.629	0	0	0	0
2.0622	14.326	-0.75519	-13.59	0	0	0	0
2.0459	14.295	-0.75531	-13.541	0	0	0	0
2.0324	14.276	-0.76762	-13.488	0	0	0	0
2.0225	14.269	-0.7985	-13.433	0	0	0	0
2.0159	14.272	-0.85397	-13.377	0	0	0	0
2.0114	14.284	-0.93757	-13.322	0	0	0	0
2.0069	14.303	-1.0483	-13.271	0	0	0	0
1.9998	14.329	-1.1804	-13.228	0	0	0	0
1.9878	14.359	-1.3261	-13.199	0	0	0	0
1.9694	14.385	-1.4784	-13.186	0	0	0	0
1.9445	14.395	-1.6324	-13.187	0	0	0	0
1.9143	14.377	-1.7846	-13.199	0	0	0	0
1.881	14.319	-1.9332	-13.218	0	0	0	0
1.8468	14.221	-2.0778	-13.245	0	0	0	0
1.8135	14.093	-2.2194	-13.281	0	0	0	0
1.7825	13.951	-2.359	-13.326	0	0	0	0
1.755	13.814	-2.4964	-13.381	0	0	0	0
1.7312	13.698	-2.6299	-13.441	0	0	0	0
1.7103	13.613	-2.7579	-13.497	0	0	0	0
1.6905	13.561	-2.8806	-13.544	-2.8497	-13.54	0	0
1.6702	13.54	-2.999	-13.579	0	0	0	0
1.6487	13.544	-3.1136	-13.601	0	0	0	0
1.6264	13.568	-3.2221	-13.616	0	0	0	0
1.6046	13.606	-3.3202	-13.628	0	0	0	0
1.5845	13.65	-3.4035	-13.641	0	0	0	0
1.5668	13.691	-3.4698	-13.657	0	0	0	0
1.5512	13.723	-3.5197	-13.675	0	0	0	0
1.5378	13.745	-3.5566	-13.691	0	0	0	0
1.5258	13.758	-3.5855	-13.703	0	0	0	0
1.5148	13.764	-3.6118	-13.709	0	0	0	0
1.5042	13.763	-3.6399	-13.708	0	0	-3.5779	-13.657
1.4938	13.756	-3.6722	-13.701	0	0	0	0
1.4838	13.741	-3.7084	-13.688	0	0	0	0
1.4741	13.717	-3.7471	-13.673	0	0	0	0
1.4643	13.682	-3.7873	-13.655	0	0	0	0
1.4536	13.637	-3.83	-13.637	0	0	0	0
1.4421	13.585	-3.877	-13.62	0	0	0	0
1.4304	13.533	-3.9299	-13.601	0	0	0	0
1.4197	13.483	-3.9886	-13.581	0	0	0	0
1.4118	13.433	-4.0509	-13.561	0	0	0	0
1.4095	13.387	-4.1135	-13.543	0	0	0	0
1.4174	13.356	-4.1737	-13.533	0	0	0	0
1.4404	13.35	-4.2299	-13.533	0	0	0	0
1.4823	13.372	-4.2814	-13.547	0	0	0	0
1.5439	13.414	-4.3283	-13.576	0	0	0	0
1.6226	13.469	-4.3704	-13.617	0	0	0	0
1.7135	13.529	-4.4083	-13.665	0	0	0	0
1.81	13.592	-4.4428	-13.713	0	0	0	0
1.9055	13.656	-4.4736	-13.756	0	0	0	0
1.9948	13.719	-4.4992	-13.787	0	0	0	0
2.0739	13.774	-4.5165	-13.804	0	0	0	0
2.141	13.816	-4.5209	-13.805	0	0	0	0
2.1965	13.844	-4.5071	-13.795	0	0	0	0
2.2429	13.866	-4.4702	-13.777	2.2406	13.8	0	0
2.2849	13.892	-4.4078	-13.757	0	0	0	0
2.3278	13.929	-4.3219	-13.741	0	0	0	0
2.3768	13.984	-4.2182	-13.73	0	0	0	0
2.4346	14.057	-4.1037	-13.724	0	0	0	0
2.5	14.14	-3.9844	-13.724	0	0	0	0
2.5683	14.217	-3.8643	-13.73	0	0	0	0
2.6329	14.271	-3.7455	-13.739	0	0	0	0
2.688	14.293	-3.6294	-13.749	0	0	0	0
2.7307	14.281	-3.5174	-13.755	0	0	0	0
2.7607	14.242	-3.411	-13.756	0	0	0	0
2.7802	14.188	-3.3117	-13.751	0	0	0	0
2.792	14.131	-3.2198	-13.737	0	0	0	0
2.7991	14.081	-3.1346	-13.715	0	0	0	0
2.8041	14.047	-3.0534	-13.685	0	0	0	0
2.8097	14.031	-2.9728	-13.65	0	0	0	0
2.8185	14.028	-2.8899	-13.616	0	0	0	0
2.833	14.034	-2.8034	-13.586	0	0	2.8099	14.115
2.8555	14.046	-2.7136	-13.568	0	0	0	0
2.8876	14.068	-2.6215	-13.563	0	0	0	0
2.93	14.101	-2.5282	-13.574	0	0	0	0
2.9816	14.138	-2.4351	-13.599	0	0	0	0
3.0384	14.162	-2.3447	-13.635	0	0	0	0
3.0943	14.156	-2.2604	-13.677	0	0	0	0
3.1438	14.113	-2.1855	-13.721	0	0	0	0
3.1841	14.042	-2.1221	-13.758	0	0	0	0
3.215	13.962	-2.0705	-13.784	0	0	0	0
3.2381	13.89	-2.0289	-13.795	0	0	0	0
3.2559	13.836	-1.9934	-13.793	0	0	0	0
3.2713	13.801	-1.9581	-13.78	0	0	0	0
3.2866	13.784	-1.9152	-13.76	0	0	0	0
3.3032	13.778	-1.857	-13.738	0	0	0	0
3.3203	13.779	-1.7769	-13.719	0	0	0	0
3.335	13.783	-1.6718	-13.706	0	0	0	0
3.3419	13.786	-1.5432	-13.699	0	0	0	0
3.3352	13.787	-1.3966	-13.698	0	0	0	0
3.3104	13.784	-1.24	-13.699	0	0	0	0
3.2652	13.779	-1.08	-13.701	0	0	0	0
3.2	13.772	-0.91979	-13.702	0	0	0	0
3.1169	13.767	-0.75862	-13.702	0	0	0	0
3.0191	13.766	-0.59301	-13.704	0	0	0	0
2.9097	13.772	-0.41919	-13.711	0	0	0	0
2.7918	13.787	-0.23521	-13.724	0	0	0	0
2.6684	13.809	-0.041784	-13.75	0	0	0	0
2.5429	13.837	0.15816	-13.792	0	0	0	0
2.4189	13.873	0.36038	-13.852	0	0	0	0
2.3007	13.92	0.56002	-13.925	0.59081	-13.874	0	0
2.1925	13.976	0.75263	-14.007	0	0	0	0
2.0963	14.024	0.93541	-14.088	0	0	0	0
2.0124	14.049	1.1076	-14.164	0	0	0	0
1.9403	14.041	1.2695	-14.229	0	0	0	0
1.878	13.999	1.422	-14.277	0	0	0	0
1.8216	13.927	1.5655	-14.309	0	0	0	0
1.7655	13.839	1.7005	-14.325	0	0	0	0
1.7043	13.755	1.8272	-14.33	0	0	0	0
1.6341	13.698	1.9459	-14.332	0	0	0	0
1.5528	13.68	2.0567	-14.34	0	0	0	0
1.4595	13.698	2.1598	-14.356	0	0	0	0
1.3548	13.738	2.2554	-14.38	0	0	2.2544	-14.293
1.2409	13.777	2.3439	-14.408	0	0	0	0
1.1212	13.799	2.4267	-14.437	0	0	0	0
0.99976	13.8	2.5063	-14.46	0	0	0	0
0.88126	13.782	2.5851	-14.475	0	0	0	0
0.77042	13.759	2.6642	-14.48	0	0	0	0
0.67155	13.742	2.7424	-14.477	0	0	0	0
0.58692	13.741	2.817	-14.471	0	0	0	0
0.51649	13.755	2.8847	-14.468	0	0	0	0
0.45923	13.778	2.9433	-14.471	0	0	0	0
0.41396	13.801	2.9931	-14.482	0	0	0	0
0.37912	13.821	3.0364	-14.496	0	0	0	0
0.35325	13.831	3.0765	-14.509	0	0	0	0
0.33573	13.831	3.1171	-14.516	0	0	0	0
0.32687	13.824	3.1612	-14.515	0	0	0	0
0.32792	13.814	3.2106	-14.503	0	0	0	0
0.34071	13.805	3.2645	-14.479	0	0	0	0
0.36632	13.798	3.3199	-14.447	0	0	0	0
0.40335	13.792	3.3718	-14.407	0	0	0	0
0.44749	13.787	3.4139	-14.362	0	0	0	0
0.49336	13.782	3.4403	-14.313	0	0	0	0
0.53729	13.779	3.4464	-14.264	0	0	0	0
0.57842	13.78	3.4298	-14.217	0	0	0	0
0.61805	13.789	3.3897	-14.175	0	0	0	0
0.65873	13.802	3.3273	-14.142	0.69289	13.784	0	0
0.70387	13.82	3.2457	-14.117	0	0	0	0
0.75749	13.842	3.1492	-14.102	0	0	0	0
0.82302	13.869	3.0427	-14.095	0	0	0	0
0.90181	13.905	2.9313	-14.091	0	0	0	0
0.99193	13.95	2.82	-14.089	0	0	0	0
1.0875	14.003	2.7133	-14.082	0	0	0	0
1.1799	14.059	2.6153	-14.064	0	0	0	0
1.2612	14.109	2.5279	-14.034	0	0	0	0
1.3276	14.148	2.4504	-13.993	0	0	0	0
1.3793	14.176	2.3792	-13.946	0	0	0	0
1.4189	14.194	2.3093	-13.901	0	0	0	0
1.4491	14.204	2.2354	-13.863	0	0	0	0
1.4725	14.211	2.1536	-13.835	0	0	0	0
1.4912	14.216	2.0617	-13.818	0	0	0	0
1.508	14.219	1.9598	-13.813	0	0	1.5041	14.136
1.5259	14.22	1.8494	-13.819	0	0	0	0
1.5479	14.22	1.733	-13.834	0	0	0	0
1.5754	14.214	1.6141	-13.859	0	0	0	0
1.6084	14.199	1.4967	-13.891	0	0	0	0
1.6463	14.174	1.3847	-13.93	0	0	0	0
1.6893	14.137	1.2817	-13.971	0	0	0	0
1.7377	14.09	1.1899	-14.009	0	0	0	0
1.7897	14.039	1.1084	-14.039	0	0	0	0
1.8414	13.986	1.0331	-14.056	0	0	0	0
1.8875	13.935	0.95764	-14.063	0	0	0	0
1.9238	13.891	0.87419	-14.06	0	0	0	0
1.9491	13.867	0.77535	-14.05	0	0	0	0
1.9652	13.872	0.65597	-14.035	0	0	0	0
1.9748	13.91	0.51557	-14.017	0	0	0	0
1.9798	13.971	0.35993	-14	0	0	0	0
1.9812	14.046	0.1993	-13.987	0	0	0	0
1.9787	14.126	0.043445	-13.979	0	0	0	0
1.9709	14.206	-0.10138	-13.977	0	0	0	0
1.9563	14.278	-0.23161	-13.977	0	0	0	0
1.9338	14.336	-0.34527	-13.978	0	0	0	0
1.904	14.379	-0.44249	-13.978	0	0	0	0
1.8686	14.408	-0.52594	-13.976	0	0	0	0
1.8291	14.42	-0.59995	-13.972	-0.62095	-13.963	0	0
1.7873	14.408	-0.66932	-13.97	0	0	0	0
1.7449	14.369	-0.73835	-13.975	0	0	0	0
1.7027	14.3	-0.80942	-13.988	0	0	0	0
1.6615	14.211	-0.88206	-14.009	0	0	0	0
1.6227	14.118	-0.95348	-14.033	0	0	0	0
1.5871	14.035	-1.0198	-14.056	0	0	0	0
1.5547	13.971	-1.0775	-14.074	0	0	0	0
1.5239	13.922	-1.124	-14.085	0	0	0	0
1.4921	13.881	-1.1588	-14.089	0	0	0	0
1.4574	13.844	-1.1834	-14.087	0	0	0	0
1.4205	13.812	-1.2015	-14.079	0	0	0	0
1.3842	13.791	-1.2168	-14.066	0	0	0	0
1.3511	13.785	-1.2327	-14.049	0	0	0	0
1.3219	13.793	-1.2512	-14.028	0	0	-1.2559	-14.012
1.2961	13.811	-1.2732	-14.008	0	0	0	0
1.273	13.832	-1.2997	-13.992	0	0	0	0
1.252	13.853	-1.3309	-13.984	0	0	0	0
1.2334	13.874	-1.3668	-13.984	0	0	0	0
1.2179	13.895	-1.4074	-13.992	0	0	0	0
1.2065	13.915	-1.4529	-14.008	0	0	0	0
1.2001	13.936	-1.5034	-14.029	0	0	0	0
1.1988	13.958	-1.5573	-14.055	0	0	0	0
1.2022	13.984	-1.612	-14.083	0	0	0	0
1.2087	14.009	-1.6644	-14.112	0	0	0	0
1.2168	14.029	-1.7131	-14.14	0	0	0	0
1.2237	14.037	-1.7582	-14.165	0	0	0	0
1.2245	14.031	-1.8013	-14.187	0	0	0	0
1.2136	14.017	-1.8432	-14.204	0	0	0	0
1.1863	14.005	-1.8833	-14.213	0	0	0	0
1.1411	14.005	-1.9194	-14.215	0	0	0	0
1.0785	14.02	-1.9487	-14.208	0	0	0	0
0.99953	14.047	-1.9674	-14.191	0	0	0	0
0.90551	14.08	-1.9714	-14.166	0	0	0	0
0.79903	14.112	-1.9563	-14.133	0	0	0	0
0.68381	14.138	-1.9194	-14.093	0	0	0	0
0.56393	14.153	-1.8608	-14.05	0	0	0	0
0.44283	14.15	-1.7836	-14.004	0	0	0	0
0.32166	14.133	-1.6927	-13.961	0	0	0	0
0.19885	14.107	-1.5939	-13.924	0	0	0	0
0.07192	14.084	-1.4921	-13.897	0	0	0	0
-0.060624	14.073	-1.3906	-13.881	0	0	0	0
-0.19797	14.075	-1.2907	-13.875	0	0	0	0
-0.33724	14.09	-1.1926	-13.871	0	0	0	0
-0.47594	14.117	-1.0955	-13.865	0	0	0	0
-0.61492	14.157	-0.99918	-13.848	0	0	0	0
-0.75842	14.211	-0.90488	-13.82	0	0	0	0
-0.91073	14.276	-0.81459	-13.782	0	0	0	0
-1.0733	14.344	-0.72971	-13.739	0	0	0	0
-1.2448	14.405	-0.65015	-13.696	0	0	0	0
-1.4229	14.446	-0.57512	-13.657	0	0	0	0
-1.6049	14.461	-0.50404	-13.625	0	0	0	0
-1.7875	14.456	-0.43667	-13.598	0	0	0	0
-1.967	14.443	-0.37273	-13.574	0	0	0	0
-2.1404	14.436	-0.31191	-13.547	0	0	0	0
-2.3058	14.443	-0.25412	-13.512	-2.2591	14.252	0	0
-2.4618	14.461	-0.19965	-13.465	0	0	0	0
-2.6067	14.484	-0.14839	-13.407	0	0	0	0
-2.7403	14.502	-0.099005	-13.34	0	0	0	0
-2.8643	14.504	-0.049466	-13.27	0	0	0	0
-2.9811	14.484	0.001469	-13.202	0	0	-2.9299	14.626
-3.0913	14.445	0.0536	-13.144	0	0	0	0
-3.1939	14.401	0.10565	-13.102	0	0	0	0
-3.287	14.368	0.15549	-13.08	0	0	0	0
-3.3689	14.358	0.20042	-13.076	0	0	0	0
-3.4386	14.366	0.23825	-13.084	0	0	0	0
-3.4964	14.379	0.26809	-13.095	0	0	0	0
-3.5442	14.39	0.29062	-13.095	0	0	0	0
-3.5849	14.404	0.30799	-13.074	0	0	0	0
-3.6205	14.435	0.32343	-13.03	0	0	0	0
-3.6528	14.494	0.34054	-12.961	0	0	0	0
-3.683	14.584	0.36193	-12.873	0	0	0	0
-3.711	14.695	0.38783	-12.772	0	0	0	0
-3.7369	14.809	0.41556	-12.667	0	0	0	0
-3.7614	14.905	0.4405	-12.568	0	0	0	0
-3.7868	14.973	0.45821	-12.484	0	0	0	0
-3.8156	15.013	0.46598	-12.418	0	0	0	0
-3.8499	15.027	0.463	-12.368	0	0	0	0
-3.8892	15.017	0.45007	-12.33	0	0	0	0
-3.9304	14.987	0.42913	-12.298	0	0	0	0
-3.9688	14.938	0.4023	-12.268	0	0	0	0
-3.9986	14.873	0.37088	-12.234	0	0	0	0
-4.0139	14.798	0.33525	-12.193	0	0	0	0
-4.0094	14.719	0.29567	-12.148	0	0	0	0
-3.9816	14.647	0.2528	-12.101	0	0	0	0
-3.9295	14.59	0.20754	-12.054	0	0	0	0
-3.8555	14.556	0.16062	-12.009	0	0	0	0
-3.7649	14.554	0.11281	-11.964	0	0	0	0
-3.6649	14.584	0.065377	-11.919	0	0	0	0
-3.5627	14.641	0.01993	-11.873	0	0	0	0
-3.4623	14.706	-0.022556	-11.824	0	0	0	0
-3.3632	14.754	-0.06219	-11.773	0	0	0	0
-3.2624	14.77	-0.099761	-11.719	0	0	0	0
-3.1567	14.758	-0.1366	-11.661	0	0	0	0
-3.0456	14.727	-0.17529	-11.599	-0.1897	-11.554	0	0
-2.9315	14.684	-0.21995	-11.528	0	0	0	0
-2.8191	14.633	-0.27511	-11.446	0	0	0	0
-2.7127	14.579	-0.34364	-11.351	0	0	0	0
-2.615	14.529	-0.42522	-11.247	0	0	0	0
-2.526	14.482	-0.5167	-11.137	0	0	0	0
-2.4436	14.436	-0.6134	-11.027	0	0	0	0
-2.3648	14.386	-0.71036	-10.921	0	0	0	0
-2.2861	14.331	-0.80319	-10.821	0	0	0	0
-2.2042	14.278	-0.88851	-10.726	0	0	0	0
-2.117	14.234	-0.96398	-10.636	0	0	0	0
-2.024	14.204	-1.0283	-10.549	0	0	0	0
-1.9258	14.186	-1.0808	-10.468	0	0	0	0
-1.8236	14.173	-1.1215	-10.394	0	0	0	0
-1.7182	14.159	-1.1508	-10.325	0	0	0	0
-1.6091	14.139	-1.1697	-10.259	0	0	0	0
-1.4953	14.116	-1.1802	-10.191	0	0	0	0
-1.3772	14.088	-1.1854	-10.119	0	0	-1.1868	-10.128
-1.2573	14.053	-1.1888	-10.043	0	0	0	0
-1.1402	14.009	-1.1938	-9.9649	0	0	0	0
-1.0313	13.953	-1.203	-9.8849	0	0	0	0
-0.93434	13.886	-1.2178	-9.8045	0	0	0	0
-0.85025	13.812	-1.239	-9.7261	0	0	0	0
-0.77759	13.74	-1.2668	-9.6539	0	0	0	0
-0.71414	13.676	-1.3007	-9.5931	0	0	0	0
-0.65762	13.629	-1.3403	-9.5482	0	0	0	0
-0.60526	13.603	-1.3849	-9.5208	0	0	0	0
-0.55329	13.599	-1.4337	-9.5095	0	0	0	0
-0.49643	13.617	-1.4858	-9.5114	0	0	0	0
-0.42862	13.651	-1.541	-9.5228	0	0	0	0
-0.34531	13.702	-1.5989	-9.54	0	0	0	0
-0.24543	13.767	-1.6585	-9.5597	0	0	0	0
-0.13109	13.843	-1.7171	-9.5798	0	0	0	0
-0.006326	13.922	-1.7716	-9.5996	0	0	0	0
0.12382	13.989	-1.8198	-9.6185	0	0	0	0
0.25538	14.033	-1.8613	-9.6365	0	0	0	0
0.38755	14.05	-1.8972	-9.6542	0	0	0	0
0.52259	14.044	-1.9284	-9.6732	0	0	0	0
0.66354	14.021	-1.955	-9.6965	0	0	0	0
0.81189	13.987	-1.9756	-9.7287	0	0	0	0
0.96676	13.946	-1.9882	-9.7754	0	0	0	0
1.1261	13.908	-1.991	-9.8409	0	0	0	0
1.2885	13.878	-1.9833	-9.9256	0	0	0	0
1.4543	13.855	-1.9662	-10.025	1.4244	13.941	0	0
1.624	13.837	-1.9425	-10.129	0	0	0	0
1.7967	13.824	-1.9164	-10.228	0	0	0	0
1.9681	13.81	-1.8918	-10.315	0	0	0	0
2.1328	13.787	-1.8714	-10.385	0	0	0	0
2.2866	13.754	-1.8563	-10.439	0	0	0	0
2.4288	13.719	-1.8466	-10.478	0	0	0	0
2.5625	13.693	-1.8414	-10.506	0	0	0	0
2.6928	13.685	-1.8393	-10.524	0	0	0	0
2.8243	13.699	-1.838	-10.535	0	0	0	0
2.9585	13.736	-1.8348	-10.543	0	0	2.7993	13.487
3.092	13.786	-1.8266	-10.546	0	0	0	0
3.2178	13.831	-1.8106	-10.544	0	0	0	0
3.3295	13.856	-1.7844	-10.533	0	0	0	0
3.4237	13.848	-1.7467	-10.515	0	0	0	0
3.5009	13.809	-1.6973	-10.49	0	0	0	0
3.5641	13.746	-1.6368	-10.463	0	0	0	0
3.6172	13.675	-1.5664	-10.437	0	0	0	0
3.6637	13.615	-1.4883	-10.413	0	0	0	0
3.7055	13.583	-1.4055	-10.391	0	0	0	0
3.7442	13.592	-1.3218	-10.371	0	0	0	0
3.7817	13.646	-1.2405	-10.35	0	0	0	0
3.8192	13.738	-1.1652	-10.326	0	0	0	0
3.8571	13.857	-1.099	-10.296	0	0	0	0
3.8941	13.988	-1.0443	-10.261	0	0	0	0
3.9287	14.112	-1.0015	-10.223	0	0	0	0
3.9606	14.219	-0.96826	-10.183	0	0	0	0
3.9909	14.308	-0.93968	-10.144	0	0	0	0
4.0201	14.378	-0.9104	-10.103	0	0	0	0
4.0475	14.428	-0.87587	-10.062	0	0	0	0
4.0713	14.451	-0.83314	-10.02	0	0	0	0
4.0902	14.452	-0.78103	-9.9807	0	0	0	0
4.1046	14.439	-0.71986	-9.9438	0	0	0	0
4.116	14.422	-0.65114	-9.9101	0	0	0	0
4.1275	14.406	-0.57724	-9.879	0	0	0	0
4.142	14.396	-0.50061	-9.8496	0	0	0	0
4.162	14.39	-0.42263	-9.8221	0	0	0	0
4.188	14.389	-0.34338	-9.798	0	0	0	0
4.2171	14.39	-0.26225	-9.7801	0	0	0	0
