## Supplementary material for "How to control unpredictable others in court-net sports": International match data: n3_4_6.txt

-0.13436	13.311	2.9557	-12.354	0	0	-0.14293	13.23
-0.14423	13.317	2.9676	-12.296	0	0	0	0
-0.14669	13.315	2.9767	-12.228	0	0	0	0
-0.14503	13.297	2.9839	-12.156	0	0	0	0
-0.14223	13.262	2.9896	-12.088	0	0	0	0
-0.14041	13.209	2.9939	-12.029	0	0	0	0
-0.14065	13.14	2.9965	-11.983	0	0	0	0
-0.14311	13.062	2.9966	-11.954	0	0	0	0
-0.14715	12.985	2.9944	-11.939	0	0	0	0
-0.15157	12.917	2.9911	-11.937	0	0	0	0
-0.15479	12.863	2.989	-11.94	0	0	0	0
-0.15515	12.818	2.9915	-11.941	0	0	0	0
-0.15142	12.775	3.0018	-11.936	0	0	0	0
-0.14315	12.729	3.021	-11.921	0	0	0	0
-0.13093	12.677	3.0481	-11.897	0	0	0	0
-0.11615	12.623	3.0789	-11.867	0	0	0	0
-0.10032	12.579	3.1074	-11.833	0	0	0	0
-0.084791	12.552	3.1268	-11.796	0	0	0	0
-0.070859	12.546	3.132	-11.757	3.1649	-11.748	0	0
-0.059774	12.552	3.1207	-11.715	0	0	0	0
-0.052231	12.562	3.0934	-11.67	0	0	0	0
-0.048092	12.574	3.0529	-11.622	0	0	0	0
-0.046752	12.592	3.0038	-11.575	0	0	0	0
-0.04772	12.622	2.9517	-11.531	0	0	0	0
-0.050944	12.661	2.9022	-11.493	0	0	0	0
-0.056573	12.7	2.8597	-11.462	0	0	0	0
-0.064409	12.736	2.8268	-11.441	0	0	0	0
-0.073779	12.769	2.8043	-11.429	0	0	0	0
-0.083957	12.799	2.7916	-11.426	0	0	0	0
-0.0945	12.831	2.7874	-11.428	0	0	0	0
-0.10526	12.87	2.79	-11.43	0	0	0	0
-0.11622	12.92	2.7974	-11.426	0	0	0	0
-0.12707	12.983	2.8071	-11.414	0	0	0	0
-0.13684	13.055	2.8163	-11.392	0	0	2.8242	-11.331
-0.1444	13.126	2.8224	-11.364	0	0	0	0
-0.1494	13.185	2.824	-11.33	0	0	0	0
-0.15234	13.227	2.8197	-11.296	0	0	0	0
-0.15399	13.25	2.8089	-11.267	0	0	0	0
-0.15495	13.259	2.7909	-11.245	0	0	0	0
-0.15554	13.259	2.7656	-11.23	0	0	0	0
-0.15567	13.257	2.7337	-11.219	0	0	0	0
-0.15484	13.259	2.6966	-11.21	0	0	0	0
-0.1521	13.273	2.6569	-11.201	0	0	0	0
-0.14622	13.307	2.6169	-11.192	0	0	0	0
-0.13587	13.366	2.5776	-11.185	0	0	0	0
-0.1202	13.454	2.5378	-11.186	0	0	0	0
-0.099522	13.563	2.4945	-11.198	0	0	0	0
-0.075935	13.679	2.4447	-11.223	0	0	0	0
-0.0535	13.782	2.3864	-11.258	0	0	0	0
-0.037535	13.857	2.32	-11.301	0	0	0	0
-0.032916	13.893	2.2478	-11.351	0	0	0	0
-0.042441	13.893	2.1745	-11.409	0	0	0	0
-0.066034	13.861	2.1048	-11.477	0	0	0	0
-0.1009	13.807	2.0415	-11.555	0	0	0	0
-0.1429	13.734	1.9843	-11.641	0	0	0	0
-0.18851	13.648	1.9305	-11.732	0	0	0	0
-0.23559	13.557	1.8754	-11.831	0	0	0	0
-0.28283	13.472	1.8142	-11.938	0	0	0	0
-0.32927	13.399	1.7443	-12.055	0	0	0	0
-0.37436	13.335	1.6666	-12.177	0	0	0	0
-0.41784	13.267	1.5842	-12.294	0	0	0	0
-0.45919	13.187	1.5002	-12.398	0	0	0	0
-0.49731	13.095	1.4169	-12.486	0	0	0	0
-0.53072	12.999	1.3357	-12.56	0	0	0	0
-0.55788	12.911	1.2583	-12.622	0	0	0	0
-0.57765	12.84	1.1867	-12.674	-0.59758	12.698	0	0
-0.59007	12.79	1.1231	-12.72	0	0	0	0
-0.59659	12.761	1.0693	-12.761	0	0	0	0
-0.5994	12.748	1.0264	-12.798	0	0	0	0
-0.60091	12.744	0.99468	-12.832	0	0	0	0
-0.6034	12.746	0.97242	-12.864	0	0	0	0
-0.60879	12.75	0.95644	-12.896	0	0	0	0
-0.6184	12.753	0.94289	-12.933	0	0	0	0
-0.63245	12.752	0.92861	-12.981	0	0	0	0
-0.64976	12.748	0.91175	-13.045	0	0	-0.68035	12.685
-0.66819	12.738	0.8919	-13.129	0	0	0	0
-0.68592	12.723	0.87009	-13.23	0	0	0	0
-0.70176	12.703	0.84884	-13.343	0	0	0	0
-0.71511	12.679	0.83137	-13.457	0	0	0	0
-0.72601	12.653	0.81998	-13.561	0	0	0	0
-0.73499	12.624	0.8147	-13.645	0	0	0	0
-0.74279	12.593	0.81296	-13.703	0	0	0	0
-0.75028	12.564	0.81028	-13.733	0	0	0	0
-0.75828	12.541	0.80088	-13.735	0	0	0	0
-0.76712	12.524	0.77832	-13.715	0	0	0	0
-0.77603	12.513	0.73617	-13.677	0	0	0	0
-0.78269	12.508	0.66928	-13.63	0	0	0	0
-0.78339	12.508	0.57581	-13.583	0	0	0	0
-0.77385	12.514	0.45877	-13.546	0	0	0	0
-0.75017	12.527	0.325	-13.528	0	0	0	0
-0.70981	12.547	0.1817	-13.53	0	0	0	0
-0.65274	12.575	0.033103	-13.549	0	0	0	0
-0.58204	12.61	-0.12045	-13.579	0	0	0	0
-0.50292	12.644	-0.28073	-13.613	0	0	0	0
-0.42026	12.669	-0.4492	-13.648	0	0	0	0
-0.33655	12.675	-0.6255	-13.68	0	0	0	0
-0.25272	12.658	-0.80728	-13.712	0	0	0	0
-0.1705	12.619	-0.99085	-13.743	0	0	0	0
-0.093143	12.564	-1.172	-13.773	0	0	0	0
-0.02422	12.498	-1.3469	-13.802	-1.3726	-13.74	0	0
0.033837	12.425	-1.5122	-13.828	0	0	0	0
0.080415	12.356	-1.665	-13.851	0	0	0	0
0.11684	12.299	-1.8021	-13.869	0	0	0	0
0.14554	12.259	-1.9209	-13.881	0	0	0	0
0.169	12.234	-2.0206	-13.886	0	0	0	0
0.18986	12.221	-2.103	-13.885	0	0	0	0
0.21157	12.217	-2.1709	-13.877	0	0	0	0
0.23799	12.219	-2.2283	-13.861	0	0	0	0
0.27219	12.225	-2.2804	-13.837	0	0	0	0
0.31579	12.236	-2.3332	-13.805	0	0	0	0
0.36966	12.255	-2.3915	-13.769	0	0	-2.3264	-13.713
0.43435	12.285	-2.4577	-13.736	0	0	0	0
0.50936	12.33	-2.5315	-13.712	0	0	0	0
0.59226	12.392	-2.6125	-13.702	0	0	0	0
0.67863	12.469	-2.7008	-13.706	0	0	0	0
0.76272	12.553	-2.7965	-13.723	0	0	0	0
0.83878	12.633	-2.8979	-13.746	0	0	0	0
0.90268	12.704	-3.0009	-13.771	0	0	0	0
0.95249	12.761	-3.1008	-13.794	0	0	0	0
0.98824	12.803	-3.1933	-13.814	0	0	0	0
1.0119	12.826	-3.2759	-13.837	0	0	0	0
1.0285	12.83	-3.3478	-13.867	0	0	0	0
1.0462	12.822	-3.409	-13.904	0	0	0	0
1.0752	12.812	-3.4601	-13.945	0	0	0	0
1.1236	12.81	-3.5028	-13.982	0	0	0	0
1.1957	12.817	-3.5398	-14.009	0	0	0	0
1.2916	12.832	-3.5747	-14.025	0	0	0	0
1.4077	12.855	-3.6116	-14.031	0	0	0	0
1.5378	12.882	-3.6527	-14.03	0	0	0	0
1.676	12.912	-3.6982	-14.024	0	0	0	0
1.8186	12.938	-3.7457	-14.014	0	0	0	0
1.9633	12.956	-3.7904	-13.999	0	0	0	0
2.1067	12.963	-3.8257	-13.976	0	0	0	0
2.2441	12.965	-3.8444	-13.943	0	0	0	0
2.371	12.965	-3.8403	-13.898	0	0	0	0
2.4848	12.964	-3.8102	-13.844	0	0	0	0
2.5861	12.954	-3.7543	-13.79	0	0	0	0
2.6792	12.932	-3.6769	-13.743	0	0	0	0
2.7715	12.896	-3.5847	-13.712	0	0	0	0
2.8705	12.853	-3.4857	-13.695	2.8048	12.779	0	0
2.981	12.804	-3.3865	-13.689	0	0	0	0
3.1035	12.752	-3.291	-13.684	0	0	0	0
3.2337	12.7	-3.2002	-13.671	0	0	0	0
3.3653	12.646	-3.1131	-13.644	0	0	0	0
3.4916	12.591	-3.0289	-13.6	0	0	0	0
3.6084	12.537	-2.9486	-13.542	0	0	0	0
3.7149	12.491	-2.8744	-13.476	0	0	0	0
3.8125	12.462	-2.8091	-13.408	0	0	0	0
3.9038	12.448	-2.7537	-13.345	0	0	0	0
3.9913	12.439	-2.7068	-13.291	0	0	0	0
4.0759	12.422	-2.6649	-13.242	0	0	0	0
4.1562	12.379	-2.6237	-13.195	0	0	0	0
4.2295	12.303	-2.5798	-13.143	0	0	0	0
4.2939	12.204	-2.5309	-13.079	0	0	4.2973	11.939
4.3503	12.099	-2.4764	-13	0	0	0	0
4.4022	12.006	-2.4171	-12.91	0	0	0	0
4.4534	11.939	-2.3543	-12.812	0	0	0	0
4.5074	11.903	-2.2891	-12.713	0	0	0	0
4.5666	11.901	-2.2217	-12.621	0	0	0	0
4.6315	11.926	-2.1534	-12.546	0	0	0	0
4.7019	11.967	-2.0864	-12.495	0	0	0	0
4.7759	12.009	-2.0242	-12.469	0	0	0	0
4.8504	12.041	-1.9694	-12.463	0	0	0	0
4.9205	12.054	-1.9239	-12.466	0	0	0	0
4.9813	12.041	-1.8873	-12.468	0	0	0	0
5.0291	12.003	-1.8577	-12.459	0	0	0	0
5.0631	11.942	-1.8327	-12.431	0	0	0	0
5.0854	11.869	-1.8122	-12.385	0	0	0	0
5.1009	11.798	-1.7989	-12.32	0	0	0	0
5.1146	11.742	-1.7968	-12.245	0	0	0	0
5.13	11.705	-1.8088	-12.167	0	0	0	0
5.1482	11.688	-1.8346	-12.092	0	0	0	0
5.1674	11.69	-1.8708	-12.024	0	0	0	0
5.1843	11.714	-1.9126	-11.964	0	0	0	0
5.195	11.758	-1.9562	-11.91	0	0	0	0
5.1948	11.821	-2.0002	-11.859	0	0	0	0
5.1794	11.892	-2.046	-11.807	0	0	0	0
5.1454	11.963	-2.0968	-11.751	-2.0463	-11.713	0	0
5.0916	12.026	-2.1551	-11.689	0	0	0	0
5.019	12.071	-2.2211	-11.622	0	0	0	0
4.9313	12.097	-2.2925	-11.553	0	0	0	0
4.8332	12.098	-2.3655	-11.486	0	0	0	0
4.7286	12.076	-2.4358	-11.427	0	0	0	0
4.6203	12.03	-2.5	-11.377	0	0	0	0
4.5113	11.968	-2.5549	-11.338	0	0	0	0
4.4033	11.902	-2.5984	-11.306	0	0	0	0
4.2956	11.845	-2.6296	-11.277	0	0	0	0
4.1853	11.804	-2.65	-11.243	0	0	0	0
4.0699	11.788	-2.6631	-11.199	0	0	0	0
3.9486	11.797	-2.6743	-11.142	0	0	-2.6402	-11.161
3.822	11.832	-2.6886	-11.073	0	0	0	0
3.6914	11.889	-2.7097	-10.998	0	0	0	0
3.5586	11.961	-2.7394	-10.923	0	0	0	0
3.4272	12.036	-2.7773	-10.856	0	0	0	0
3.3021	12.103	-2.8217	-10.8	0	0	0	0
3.1883	12.157	-2.8712	-10.756	0	0	0	0
3.0895	12.198	-2.9247	-10.72	0	0	0	0
3.0062	12.233	-2.9817	-10.689	0	0	0	0
2.9363	12.273	-3.0416	-10.661	0	0	0	0
2.8754	12.327	-3.1029	-10.636	0	0	0	0
2.8164	12.403	-3.1636	-10.614	0	0	0	0
2.7505	12.501	-3.2215	-10.597	0	0	0	0
2.67	12.616	-3.2752	-10.583	0	0	0	0
2.5715	12.743	-3.3241	-10.57	0	0	0	0
2.456	12.874	-3.3668	-10.562	0	0	0	0
2.3286	13.001	-3.4009	-10.562	0	0	0	0
2.1948	13.115	-3.4229	-10.575	0	0	0	0
2.0575	13.2	-3.429	-10.606	0	0	0	0
1.9168	13.248	-3.4172	-10.655	0	0	0	0
1.7719	13.262	-3.3882	-10.721	0	0	0	0
1.6224	13.261	-3.345	-10.797	0	0	0	0
1.4698	13.263	-3.2923	-10.878	0	0	0	0
1.3168	13.282	-3.2353	-10.958	0	0	0	0
1.1673	13.326	-3.1794	-11.031	0	0	0	0
1.0228	13.4	-3.1292	-11.093	0	0	0	0
0.88107	13.494	-3.0877	-11.137	0	0	0	0
0.73745	13.597	-3.0549	-11.161	0	0	0	0
0.58843	13.699	-3.0278	-11.16	0	0	0	0
0.43325	13.796	-3.0013	-11.134	0	0	0	0
0.2732	13.884	-2.9695	-11.086	0	0	0	0
0.11	13.964	-2.9262	-11.02	0	0	0	0
-0.055603	14.04	-2.8672	-10.943	0	0	0	0
-0.22449	14.115	-2.7915	-10.863	0	0	0	0
-0.3977	14.196	-2.7017	-10.784	0	0	0	0
-0.57376	14.282	-2.6031	-10.709	0	0	0	0
-0.74866	14.374	-2.5021	-10.638	-0.81451	14.473	0	0
-0.91853	14.468	-2.404	-10.57	0	0	0	0
-1.0815	14.56	-2.312	-10.505	0	0	0	0
-1.2374	14.653	-2.2267	-10.443	0	0	0	0
-1.386	14.747	-2.1472	-10.38	0	0	0	0
-1.5265	14.843	-2.073	-10.315	0	0	-1.5416	14.829
-1.6567	14.943	-2.0039	-10.243	0	0	0	0
-1.7742	15.046	-1.9414	-10.158	0	0	0	0
-1.8776	15.153	-1.8873	-10.061	0	0	0	0
-1.9669	15.264	-1.8435	-9.9505	0	0	0	0
-2.0437	15.376	-1.8102	-9.8289	0	0	0	0
-2.1108	15.487	-1.7862	-9.6977	0	0	0	0
-2.171	15.588	-1.7689	-9.5595	0	0	0	0
-2.2263	15.669	-1.7553	-9.4186	0	0	0	0
-2.2779	15.724	-1.7423	-9.2814	0	0	0	0
-2.3262	15.753	-1.7275	-9.1561	0	0	0	0
-2.3708	15.761	-1.7097	-9.0498	0	0	0	0
-2.4115	15.754	-1.6887	-8.9647	0	0	0	0
-2.4489	15.738	-1.6643	-8.8972	0	0	0	0
-2.4842	15.715	-1.6356	-8.8387	0	0	0	0
-2.5184	15.693	-1.6	-8.7792	0	0	0	0
-2.5523	15.675	-1.5537	-8.7108	0	0	0	0
-2.5868	15.67	-1.492	-8.6296	0	0	0	0
-2.6225	15.681	-1.4116	-8.536	0	0	0	0
-2.6576	15.709	-1.3126	-8.4335	0	0	0	0
-2.6881	15.75	-1.1999	-8.3266	0	0	0	0
-2.7081	15.8	-1.0813	-8.2197	0	0	0	0
-2.7131	15.85	-0.96512	-8.1166	0	0	0	0
-2.7005	15.887	-0.85711	-8.0198	0	0	0	0
-2.6699	15.903	-0.75982	-7.929	0	0	0	0
-2.6227	15.891	-0.67381	-7.8427	0	0	0	0
-2.562	15.849	-0.59926	-7.76	0	0	0	0
-2.4926	15.784	-0.53655	-7.6806	0	0	0	0
-2.421	15.706	-0.48585	-7.6037	0	0	0	0
-2.3531	15.634	-0.4465	-7.5276	-0.42652	-7.4567	0	0
-2.2923	15.578	-0.41613	-7.4491	0	0	0	0
-2.2385	15.542	-0.39079	-7.3651	0	0	0	0
-2.1875	15.526	-0.36599	-7.2738	0	0	0	0
-2.1326	15.525	-0.3383	-7.1782	0	0	0	0
-2.068	15.535	-0.30649	-7.0856	0	0	0	0
-1.9899	15.551	-0.27137	-7.0032	0	0	0	0
-1.8986	15.57	-0.23453	-6.933	0	0	-0.25459	-6.9339
-1.7977	15.588	-0.1973	-6.8708	0	0	0	0
-1.6932	15.602	-0.15998	-6.8103	0	0	0	0
-1.5923	15.608	-0.12132	-6.7455	0	0	0	0
-1.5022	15.605	-0.078748	-6.6705	0	0	0	0
-1.4279	15.592	-0.029604	-6.5805	0	0	0	0
-1.3708	15.569	0.027341	-6.4728	0	0	0	0
-1.3276	15.536	0.090932	-6.3483	0	0	0	0
-1.2928	15.502	0.15786	-6.2119	0	0	0	0
-1.2605	15.474	0.22358	-6.0713	0	0	0	0
-1.2267	15.456	0.28321	-5.9349	0	0	0	0
-1.1903	15.448	0.33248	-5.8097	0	0	0	0
-1.1535	15.448	0.36845	-5.6985	0	0	0	0
-1.122	15.452	0.38968	-5.6012	0	0	0	0
-1.1039	15.457	0.39638	-5.5175	0	0	0	0
-1.107	15.46	0.39089	-5.4477	0	0	0	0
-1.1363	15.46	0.37758	-5.3903	0	0	0	0
-1.1933	15.454	0.36117	-5.3407	0	0	0	0
-1.2748	15.442	0.34478	-5.2941	0	0	0	0
-1.3748	15.421	0.32972	-5.2472	0	0	0	0
-1.486	15.39	0.31669	-5.1985	0	0	0	0
-1.6014	15.341	0.30673	-5.1475	0	0	0	0
-1.7152	15.268	0.30094	-5.0945	0	0	0	0
-1.8226	15.168	0.29986	-5.0405	0	0	0	0
-1.9202	15.05	0.30299	-4.9864	0	0	0	0
-2.0064	14.932	0.3087	-4.9344	0	0	0	0
-2.0811	14.829	0.3142	-4.8883	0	0	0	0
-2.1458	14.753	0.31578	-4.852	-2.1492	14.498	0	0
-2.2031	14.699	0.309	-4.8269	0	0	0	0
-2.2573	14.654	0.289	-4.8116	0	0	0	0
-2.3131	14.606	0.25133	-4.8037	0	0	-2.2789	14.688
-2.3745	14.55	0.19347	-4.8007	0	0	0	0
-2.4448	14.488	0.11659	-4.8011	0	0	0	0
-2.5265	14.428	0.025644	-4.8049	0	0	0	0
-2.6205	14.377	-0.072609	-4.8135	0	0	0	0
-2.7256	14.344	-0.17164	-4.83	0	0	0	0
-2.8392	14.332	-0.26577	-4.8578	0	0	0	0
-2.9576	14.335	-0.35017	-4.8966	0	0	0	0
-3.075	14.346	-0.42152	-4.9404	0	0	0	0
-3.1845	14.357	-0.47884	-4.9803	0	0	0	0
-3.2802	14.362	-0.52331	-5.0111	0	0	0	0
-3.36	14.362	-0.55684	-5.0314	0	0	0	0
-3.4253	14.354	-0.58061	-5.042	0	0	0	0
-3.4798	14.337	-0.59477	-5.0435	0	0	0	0
-3.527	14.31	-0.59904	-5.0362	0	0	0	0
-3.5691	14.272	-0.59291	-5.0194	0	0	0	0
-3.6058	14.227	-0.57568	-4.9922	0	0	0	0
-3.636	14.18	-0.54691	-4.9552	0	0	0	0
-3.6587	14.138	-0.50734	-4.9115	0	0	0	0
-3.673	14.107	-0.45962	-4.8672	0	0	0	0
-3.6782	14.089	-0.40841	-4.829	0	0	0	0
-3.6732	14.082	-0.35936	-4.8012	0	0	0	0
-3.6578	14.083	-0.317	-4.7841	0	0	0	0
-3.6322	14.087	-0.28264	-4.7753	0	0	0	0
-3.5979	14.09	-0.25414	-4.7713	0	0	0	0
-3.5565	14.088	-0.22731	-4.7687	0	0	0	0
-3.5097	14.073	-0.19782	-4.7646	0	0	0	0
-3.4591	14.043	-0.16203	-4.757	0	0	0	0
-3.4065	13.996	-0.11699	-4.7448	0	0	0	0
-3.3541	13.936	-0.06024	-4.7287	0	0	0	0
-3.3042	13.869	0.009546	-4.7117	0	0	0	0
-3.2588	13.806	0.091617	-4.6996	3.7541	-11.457	0	0
-3.2186	13.753	0.18222	-4.6999	0	0	3.7873	-11.399
-3.1813	13.714	0.27434	-4.7199	0	0	0	0
