## Supplementary material for "How to control unpredictable others in court-net sports": International match data: n3_4_7.txt

1.2185	13.079	-3.7286	-12.126	0	0	1.2229	12.962
1.2281	13.109	-3.7076	-12.056	0	0	0	0
1.2314	13.146	-3.6799	-11.986	0	0	0	0
1.2304	13.178	-3.6471	-11.926	0	0	0	0
1.2266	13.194	-3.6106	-11.883	0	0	0	0
1.2209	13.183	-3.5723	-11.861	0	0	0	0
1.2134	13.136	-3.5352	-11.859	0	0	0	0
1.2036	13.055	-3.5029	-11.871	0	0	0	0
1.1916	12.949	-3.4776	-11.888	0	0	0	0
1.1788	12.835	-3.4592	-11.903	0	0	0	0
1.1678	12.734	-3.4461	-11.912	0	0	0	0
1.1601	12.659	-3.4362	-11.913	0	0	0	0
1.1558	12.61	-3.4278	-11.903	0	0	0	0
1.1539	12.583	-3.4208	-11.884	0	0	0	0
1.1535	12.572	-3.4161	-11.857	0	0	0	0
1.154	12.571	-3.415	-11.824	0	0	0	0
1.155	12.573	-3.419	-11.788	-3.4043	-11.778	0	0
1.1565	12.575	-3.4292	-11.749	0	0	0	0
1.1583	12.574	-3.4465	-11.709	0	0	0	0
1.1608	12.57	-3.4712	-11.67	0	0	0	0
1.1639	12.563	-3.5032	-11.628	0	0	0	0
1.1675	12.555	-3.541	-11.582	0	0	0	0
1.1709	12.551	-3.5828	-11.53	0	0	0	0
1.1735	12.552	-3.6259	-11.473	0	0	0	0
1.1753	12.559	-3.668	-11.411	0	0	0	0
1.1774	12.57	-3.7073	-11.345	0	0	0	0
1.1808	12.585	-3.7429	-11.275	0	0	0	0
1.1865	12.606	-3.7748	-11.201	0	0	0	0
1.1944	12.635	-3.8035	-11.126	0	0	0	0
1.2044	12.673	-3.8305	-11.052	0	0	0	0
1.2162	12.72	-3.8574	-10.981	0	0	0	0
1.229	12.768	-3.8848	-10.915	0	0	0	0
1.2421	12.811	-3.9125	-10.853	0	0	0	0
1.2551	12.85	-3.9396	-10.797	0	0	-3.9233	-10.801
1.2686	12.888	-3.9649	-10.749	0	0	0	0
1.2832	12.926	-3.9879	-10.714	0	0	0	0
1.2987	12.963	-4.0079	-10.696	0	0	0	0
1.3142	12.996	-4.0248	-10.695	0	0	0	0
1.3287	13.019	-4.0388	-10.711	0	0	0	0
1.341	13.034	-4.0506	-10.74	0	0	0	0
1.3508	13.044	-4.0615	-10.775	0	0	0	0
1.359	13.053	-4.0735	-10.813	0	0	0	0
1.3689	13.067	-4.0892	-10.845	0	0	0	0
1.3856	13.091	-4.1111	-10.869	0	0	0	0
1.4153	13.131	-4.141	-10.883	0	0	0	0
1.4629	13.189	-4.1792	-10.887	0	0	0	0
1.5301	13.259	-4.2233	-10.886	0	0	0	0
1.614	13.335	-4.268	-10.883	0	0	0	0
1.7078	13.409	-4.3063	-10.884	0	0	0	0
1.804	13.48	-4.3308	-10.892	0	0	0	0
1.8969	13.544	-4.336	-10.909	0	0	0	0
1.9836	13.596	-4.3181	-10.937	0	0	0	0
2.0636	13.631	-4.2758	-10.977	0	0	0	0
2.1385	13.653	-4.2105	-11.026	0	0	0	0
2.2111	13.669	-4.1261	-11.084	0	0	0	0
2.2858	13.682	-4.0281	-11.15	0	0	0	0
2.3679	13.693	-3.9217	-11.223	2.2993	13.593	0	0
2.4627	13.703	-3.8109	-11.301	0	0	0	0
2.5721	13.704	-3.6982	-11.384	0	0	0	0
2.6931	13.688	-3.5859	-11.464	0	0	0	0
2.8185	13.646	-3.476	-11.537	0	0	0	0
2.941	13.575	-3.3716	-11.597	0	0	0	0
3.0557	13.485	-3.276	-11.646	0	0	0	0
3.1603	13.391	-3.1918	-11.686	0	0	0	0
3.2546	13.309	-3.1197	-11.72	0	0	0	0
3.3387	13.244	-3.0587	-11.748	0	0	0	0
3.4133	13.198	-3.0062	-11.772	0	0	0	0
3.479	13.167	-2.9585	-11.789	0	0	0	0
3.5373	13.151	-2.912	-11.8	0	0	0	0
3.591	13.146	-2.8641	-11.806	0	0	0	0
3.6433	13.15	-2.814	-11.809	0	0	0	0
3.6963	13.163	-2.7618	-11.812	0	0	0	0
3.7503	13.184	-2.7074	-11.819	0	0	3.7222	13.136
3.8058	13.215	-2.6502	-11.836	0	0	0	0
3.8636	13.259	-2.5894	-11.866	0	0	0	0
3.9242	13.316	-2.5255	-11.911	0	0	0	0
3.9866	13.382	-2.4604	-11.972	0	0	0	0
4.0491	13.448	-2.3974	-12.044	0	0	0	0
4.1095	13.5	-2.3402	-12.12	0	0	0	0
4.1657	13.531	-2.2912	-12.194	0	0	0	0
4.2154	13.537	-2.2517	-12.258	0	0	0	0
4.2555	13.521	-2.2218	-12.305	0	0	0	0
4.2826	13.491	-2.2007	-12.332	0	0	0	0
4.295	13.46	-2.1873	-12.339	0	0	0	0
4.2944	13.44	-2.181	-12.328	0	0	0	0
4.2849	13.437	-2.1814	-12.304	0	0	0	0
4.2713	13.449	-2.1887	-12.273	0	0	0	0
4.2574	13.471	-2.2024	-12.239	0	0	0	0
4.2448	13.502	-2.2218	-12.208	0	0	0	0
4.2326	13.54	-2.2459	-12.186	0	0	0	0
4.2171	13.583	-2.2733	-12.176	0	0	0	0
4.193	13.623	-2.303	-12.181	0	0	0	0
4.1545	13.651	-2.3345	-12.197	0	0	0	0
4.0975	13.66	-2.3678	-12.22	0	0	0	0
4.0199	13.646	-2.4033	-12.246	0	0	0	0
3.9221	13.607	-2.4421	-12.268	0	0	0	0
3.8076	13.547	-2.4859	-12.285	0	0	0	0
3.6823	13.474	-2.5374	-12.295	0	0	0	0
3.5524	13.396	-2.5995	-12.298	-2.5571	-12.226	0	0
3.4232	13.326	-2.6738	-12.297	0	0	0	0
3.2988	13.27	-2.7604	-12.29	0	0	0	0
3.1823	13.235	-2.8574	-12.277	0	0	0	0
3.0759	13.221	-2.9603	-12.259	0	0	0	0
2.9818	13.222	-3.0622	-12.238	0	0	0	0
2.9014	13.237	-3.1549	-12.22	0	0	0	0
2.8346	13.265	-3.2323	-12.209	0	0	0	0
2.7788	13.311	-3.2922	-12.206	0	0	0	0
2.7296	13.378	-3.3357	-12.21	0	0	0	0
2.6824	13.466	-3.3663	-12.219	0	0	0	0
2.6333	13.568	-3.3878	-12.228	0	0	0	0
2.5799	13.668	-3.4039	-12.232	0	0	0	0
2.5211	13.753	-3.4189	-12.229	0	0	0	0
2.4573	13.814	-3.4368	-12.215	0	0	0	0
2.3902	13.85	-3.461	-12.19	0	0	-3.4276	-12.157
2.3228	13.864	-3.4936	-12.156	0	0	0	0
2.258	13.866	-3.5349	-12.118	0	0	0	0
2.1982	13.863	-3.584	-12.08	0	0	0	0
2.1454	13.865	-3.6387	-12.048	0	0	0	0
2.1018	13.878	-3.6969	-12.027	0	0	0	0
2.068	13.908	-3.7565	-12.017	0	0	0	0
2.0424	13.956	-3.815	-12.018	0	0	0	0
2.0223	14.015	-3.8706	-12.026	0	0	0	0
2.0054	14.073	-3.922	-12.038	0	0	0	0
1.9915	14.111	-3.9687	-12.054	0	0	0	0
1.9832	14.118	-4.0102	-12.072	0	0	0	0
1.9856	14.095	-4.0466	-12.093	0	0	0	0
2.0043	14.05	-4.0787	-12.115	0	0	0	0
2.0427	13.995	-4.1081	-12.137	0	0	0	0
2.1004	13.94	-4.1356	-12.157	0	0	0	0
2.1739	13.896	-4.1603	-12.175	0	0	0	0
2.2583	13.87	-4.1798	-12.193	0	0	0	0
2.3501	13.865	-4.1905	-12.209	0	0	0	0
2.4465	13.882	-4.1885	-12.226	0	0	0	0
2.5446	13.918	-4.1705	-12.244	0	0	0	0
2.6409	13.963	-4.1338	-12.261	0	0	0	0
2.7321	14.002	-4.0778	-12.28	0	0	0	0
2.817	14.021	-4.0049	-12.301	0	0	0	0
2.8973	14.015	-3.9204	-12.325	2.9113	13.923	0	0
2.9768	13.984	-3.8304	-12.35	0	0	0	0
3.0607	13.93	-3.7401	-12.375	0	0	0	0
3.1538	13.859	-3.6523	-12.397	0	0	0	0
3.2587	13.777	-3.5672	-12.414	0	0	0	0
3.375	13.696	-3.4838	-12.423	0	0	0	0
3.4997	13.628	-3.4008	-12.423	0	0	0	0
3.6279	13.575	-3.3191	-12.415	0	0	0	0
3.7542	13.528	-3.241	-12.4	0	0	0	0
3.8739	13.475	-3.1697	-12.381	0	0	0	0
3.9837	13.412	-3.107	-12.359	0	0	0	0
4.0828	13.347	-3.0526	-12.337	0	0	0	0
4.1715	13.285	-3.0042	-12.315	0	0	0	0
4.2502	13.228	-2.9579	-12.294	0	0	0	0
4.3188	13.166	-2.9094	-12.274	0	0	0	0
4.3777	13.096	-2.8552	-12.251	0	0	0	0
4.4288	13.021	-2.7937	-12.225	0	0	0	0
4.4759	12.952	-2.7254	-12.195	0	0	0	0
4.5221	12.906	-2.6518	-12.166	0	0	4.5058	12.619
4.5693	12.891	-2.5752	-12.139	0	0	0	0
4.6183	12.909	-2.4978	-12.12	0	0	0	0
4.6701	12.951	-2.4221	-12.111	0	0	0	0
4.7252	13.01	-2.3504	-12.113	0	0	0	0
4.7835	13.076	-2.2848	-12.129	0	0	0	0
4.8449	13.143	-2.2274	-12.157	0	0	0	0
4.9087	13.209	-2.1791	-12.191	0	0	0	0
4.9733	13.268	-2.1392	-12.226	0	0	0	0
5.0353	13.315	-2.1058	-12.256	0	0	0	0
5.0901	13.338	-2.0769	-12.276	0	0	0	0
5.1332	13.327	-2.0511	-12.283	0	0	0	0
5.162	13.283	-2.029	-12.278	0	0	0	0
5.1772	13.215	-2.0133	-12.26	0	0	0	0
5.1822	13.137	-2.0081	-12.229	0	0	0	0
5.1821	13.066	-2.0176	-12.188	0	0	0	0
5.1821	13.016	-2.045	-12.141	0	0	0	0
5.1856	12.993	-2.0916	-12.093	0	0	0	0
5.1925	12.997	-2.1565	-12.046	0	0	0	0
5.1986	13.027	-2.237	-12.004	0	0	0	0
5.197	13.076	-2.3287	-11.97	0	0	0	0
5.1805	13.136	-2.426	-11.94	0	0	0	0
5.1442	13.197	-2.5227	-11.911	0	0	0	0
5.0862	13.259	-2.6133	-11.879	0	0	0	0
5.0082	13.32	-2.6941	-11.841	0	0	0	0
4.9145	13.383	-2.7635	-11.8	0	0	0	0
4.811	13.446	-2.8222	-11.755	0	0	0	0
4.7023	13.502	-2.8734	-11.71	0	0	0	0
4.589	13.538	-2.922	-11.666	0	0	0	0
4.4692	13.538	-2.9729	-11.62	-2.9258	-11.614	0	0
4.3413	13.5	-3.0289	-11.568	0	0	0	0
4.2063	13.436	-3.0905	-11.503	0	0	0	0
4.0674	13.367	-3.1561	-11.425	0	0	0	0
3.9294	13.31	-3.2228	-11.332	0	0	0	0
3.7974	13.276	-3.2876	-11.228	0	0	0	0
3.675	13.265	-3.3481	-11.12	0	0	0	0
3.5634	13.274	-3.4028	-11.016	0	0	0	0
3.463	13.295	-3.4508	-10.924	0	0	0	0
3.3744	13.324	-3.4909	-10.85	0	0	0	0
3.2973	13.363	-3.522	-10.796	0	0	0	0
3.2302	13.415	-3.5437	-10.761	0	0	0	0
3.1705	13.479	-3.5567	-10.737	0	0	0	0
3.1145	13.552	-3.5616	-10.714	0	0	0	0
3.058	13.622	-3.5592	-10.681	0	0	0	0
2.9971	13.678	-3.5512	-10.631	0	0	0	0
2.9296	13.713	-3.5404	-10.565	0	0	0	0
2.8549	13.725	-3.5303	-10.487	0	0	-3.5117	-10.465
2.774	13.716	-3.5244	-10.405	0	0	0	0
2.6894	13.689	-3.5253	-10.325	0	0	0	0
2.6057	13.646	-3.5347	-10.253	0	0	0	0
2.529	13.594	-3.553	-10.195	0	0	0	0
2.4653	13.539	-3.58	-10.153	0	0	0	0
2.4183	13.49	-3.6151	-10.129	0	0	0	0
2.3878	13.453	-3.6576	-10.123	0	0	0	0
2.3705	13.43	-3.7061	-10.133	0	0	0	0
2.3616	13.418	-3.7584	-10.157	0	0	0	0
2.3561	13.416	-3.8122	-10.188	0	0	0	0
2.3499	13.423	-3.8653	-10.224	0	0	0	0
2.3404	13.438	-3.9157	-10.259	0	0	0	0
2.3268	13.461	-3.9617	-10.291	0	0	0	0
2.3113	13.49	-4.0019	-10.318	0	0	0	0
2.2992	13.521	-4.0361	-10.342	0	0	0	0
2.2984	13.55	-4.0656	-10.365	0	0	0	0
2.316	13.572	-4.0931	-10.387	0	0	0	0
2.3555	13.58	-4.1217	-10.408	0	0	0	0
2.4159	13.572	-4.1533	-10.43	0	0	0	0
2.4929	13.544	-4.1879	-10.455	0	0	0	0
2.5806	13.499	-4.2244	-10.485	0	0	0	0
2.6728	13.435	-4.2609	-10.525	0	0	0	0
2.7645	13.351	-4.2948	-10.577	0	0	0	0
2.8535	13.247	-4.3224	-10.639	0	0	0	0
2.9406	13.132	-4.3395	-10.71	0	0	0	0
3.029	13.014	-4.3418	-10.784	0	0	0	0
3.1222	12.904	-4.3262	-10.853	0	0	0	0
3.2219	12.807	-4.2923	-10.913	0	0	0	0
3.3263	12.72	-4.242	-10.964	0	0	0	0
3.4308	12.631	-4.1779	-11.01	0	0	0	0
3.5309	12.526	-4.1032	-11.055	0	0	0	0
3.6243	12.396	-4.021	-11.104	0	0	0	0
3.7112	12.246	-3.9343	-11.161	0	0	0	0
3.7939	12.081	-3.8458	-11.228	0	0	0	0
3.8746	11.907	-3.7582	-11.3	0	0	0	0
3.9552	11.724	-3.675	-11.371	0	0	0	0
4.0362	11.534	-3.599	-11.433	0	0	0	0
4.1176	11.344	-3.5321	-11.482	0	0	0	0
4.1994	11.162	-3.474	-11.517	0	0	0	0
4.2812	10.99	-3.4233	-11.54	0	0	0	0
4.3617	10.821	-3.3776	-11.556	0	0	0	0
4.4377	10.644	-3.3344	-11.569	0	0	0	0
4.5053	10.451	-3.2909	-11.583	0	0	0	0
4.5623	10.244	-3.2454	-11.597	4.5707	10.073	0	0
4.6092	10.029	-3.1967	-11.611	0	0	0	0
4.6482	9.8158	-3.1447	-11.619	0	0	0	0
4.6815	9.6143	-3.0897	-11.618	0	0	0	0
4.7108	9.4325	-3.032	-11.602	0	0	0	0
4.7373	9.273	-2.9718	-11.571	0	0	0	0
4.7619	9.1344	-2.9094	-11.524	0	0	0	0
4.7842	9.0143	-2.8449	-11.465	0	0	0	0
4.8035	8.9107	-2.7781	-11.398	0	0	4.8201	9.0447
4.8195	8.8232	-2.709	-11.326	0	0	0	0
4.8332	8.7558	-2.638	-11.257	0	0	0	0
4.8462	8.7118	-2.5668	-11.198	0	0	0	0
4.8599	8.6894	-2.498	-11.153	0	0	0	0
4.8764	8.6826	-2.4352	-11.126	0	0	0	0
4.8984	8.6855	-2.3814	-11.113	0	0	0	0
4.9282	8.6934	-2.3384	-11.107	0	0	0	0
4.9661	8.7028	-2.3061	-11.097	0	0	0	0
5.0099	8.7117	-2.2829	-11.077	0	0	0	0
5.056	8.7188	-2.2651	-11.043	0	0	0	0
5.1007	8.7238	-2.2465	-11	0	0	0	0
5.1407	8.7271	-2.2194	-10.951	0	0	0	0
5.1723	8.7297	-2.1753	-10.902	0	0	0	0
5.1915	8.7336	-2.1076	-10.857	0	0	0	0
5.1957	8.7417	-2.0128	-10.82	0	0	0	0
5.1831	8.7574	-1.8926	-10.794	0	0	0	0
5.1538	8.7843	-1.7537	-10.783	0	0	0	0
5.1103	8.8246	-1.6053	-10.786	0	0	0	0
5.0578	8.8774	-1.4561	-10.802	0	0	0	0
5.0024	8.9385	-1.3105	-10.826	0	0	0	0
4.949	9.0016	-1.1686	-10.857	0	0	0	0
4.8989	9.0597	-1.0273	-10.893	0	0	0	0
4.8504	9.1065	-0.88331	-10.932	0	0	0	0
4.8001	9.1392	-0.73479	-10.977	0	0	0	0
4.7456	9.16	-0.58276	-11.026	0	0	0	0
4.6863	9.1772	-0.42981	-11.082	0	0	0	0
4.6241	9.2023	-0.27832	-11.145	0	0	0	0
4.5619	9.245	-0.12978	-11.219	0	0	0	0
4.5017	9.3085	0.014886	-11.304	0	0	0	0
4.4431	9.3875	0.15515	-11.398	0	0	0	0
4.3851	9.4703	0.29118	-11.497	0	0	0	0
4.3278	9.5429	0.42447	-11.594	0	0	0	0
4.2721	9.5937	0.55804	-11.683	0	0	0	0
4.2191	9.6156	0.69529	-11.757	0	0	0	0
4.1686	9.6072	0.83836	-11.816	0	0	0	0
4.1208	9.5737	0.98651	-11.864	0	0	0	0
4.0768	9.5248	1.1352	-11.906	0	0	0	0
4.038	9.469	1.2776	-11.952	0	0	0	0
4.0055	9.4126	1.4079	-12.008	0	0	0	0
3.9801	9.3611	1.5244	-12.076	0	0	0	0
3.9617	9.32	1.6289	-12.152	0	0	0	0
3.9485	9.293	1.7249	-12.226	0	0	0	0
3.9371	9.2813	1.8164	-12.29	0	0	0	0
3.9231	9.2847	1.9059	-12.338	0	0	0	0
