## Supplementary material for "How to control unpredictable others in court-net sports": International match data: n3_4_8.txt

-0.14085	13.273	3.0414	-11.906	0	0	-0.1436	13.222
-0.14871	13.28	3.0472	-11.875	0	0	0	0
-0.15113	13.274	3.0528	-11.835	0	0	0	0
-0.1502	13.254	3.0567	-11.791	0	0	0	0
-0.14797	13.217	3.0579	-11.747	0	0	0	0
-0.14656	13.162	3.0555	-11.709	0	0	0	0
-0.14802	13.092	3.0497	-11.681	0	0	0	0
-0.15369	13.012	3.041	-11.666	0	0	0	0
-0.16332	12.93	3.0307	-11.663	0	0	0	0
-0.17487	12.852	3.0212	-11.669	0	0	0	0
-0.18517	12.781	3.0144	-11.678	0	0	0	0
-0.19049	12.717	3.0119	-11.684	0	0	0	0
-0.18775	12.66	3.0145	-11.679	0	0	0	0
-0.17607	12.61	3.0215	-11.661	0	0	0	0
-0.15676	12.567	3.0298	-11.628	0	0	0	0
-0.13196	12.538	3.0338	-11.584	0	0	0	0
-0.10345	12.525	3.0265	-11.534	3.052	-11.511	0	0
-0.072465	12.528	3.0012	-11.483	0	0	0	0
-0.040178	12.54	2.9544	-11.434	0	0	0	0
-0.008208	12.559	2.8873	-11.394	0	0	0	0
0.021549	12.58	2.8064	-11.364	0	0	0	0
0.047471	12.6	2.7212	-11.345	0	0	0	0
0.068335	12.617	2.6412	-11.337	0	0	0	0
0.083379	12.629	2.5733	-11.336	0	0	0	0
0.092647	12.639	2.521	-11.34	0	0	0	0
0.097021	12.65	2.4845	-11.343	0	0	0	0
0.097764	12.665	2.4612	-11.343	0	0	0	0
0.096119	12.69	2.4474	-11.336	0	0	0	0
0.093211	12.726	2.4389	-11.32	0	0	0	0
0.090066	12.772	2.4326	-11.294	0	0	0	0
0.087577	12.827	2.4258	-11.259	0	0	0	0
0.08636	12.891	2.4159	-11.218	0	0	2.4195	-11.155
0.086703	12.964	2.4001	-11.173	0	0	0	0
0.088586	13.044	2.3763	-11.129	0	0	0	0
0.091748	13.125	2.3435	-11.088	0	0	0	0
0.095899	13.196	2.3024	-11.056	0	0	0	0
0.10101	13.248	2.2553	-11.036	0	0	0	0
0.10746	13.281	2.2049	-11.027	0	0	0	0
0.1161	13.3	2.1539	-11.029	0	0	0	0
0.12842	13.313	2.1036	-11.038	0	0	0	0
0.14668	13.327	2.0542	-11.049	0	0	0	0
0.17365	13.352	2.0049	-11.058	0	0	0	0
0.21199	13.392	1.9546	-11.066	0	0	0	0
0.26336	13.45	1.9025	-11.073	0	0	0	0
0.32758	13.525	1.8482	-11.081	0	0	0	0
0.40219	13.607	1.7905	-11.094	0	0	0	0
0.48261	13.689	1.727	-11.115	0	0	0	0
0.56292	13.76	1.6556	-11.147	0	0	0	0
0.63764	13.819	1.5764	-11.191	0	0	0	0
0.70393	13.867	1.4917	-11.249	0	0	0	0
0.76196	13.908	1.4047	-11.322	0	0	0	0
0.81343	13.943	1.3196	-11.407	0	0	0	0
0.86105	13.974	1.2402	-11.497	0	0	0	0
0.90928	14.001	1.1678	-11.584	0.87583	14.046	0	0
0.96366	14.026	1.0999	-11.665	0	0	0	0
1.0282	14.055	1.032	-11.741	0	0	0	0
1.1035	14.088	0.96091	-11.815	0	0	0	0
1.1867	14.12	0.88616	-11.888	0	0	0	0
1.2729	14.142	0.80918	-11.957	0	0	0	0
1.3565	14.15	0.73109	-12.025	0	0	0	0
1.4324	14.14	0.65199	-12.092	0	0	0	0
1.4973	14.111	0.57202	-12.162	0	0	0	0
1.5503	14.068	0.49266	-12.233	0	0	0	0
1.5929	14.017	0.4173	-12.301	0	0	0	0
1.6272	13.963	0.34984	-12.36	0	0	0	0
1.6557	13.91	0.29255	-12.408	0	0	0	0
1.6802	13.864	0.24491	-12.446	0	0	0	0
1.7022	13.83	0.20391	-12.48	0	0	0	0
1.7234	13.812	0.16536	-12.518	0	0	1.7232	13.714
1.746	13.81	0.1255	-12.566	0	0	0	0
1.7723	13.82	0.082235	-12.627	0	0	0	0
1.8041	13.839	0.035436	-12.702	0	0	0	0
1.842	13.861	-0.013016	-12.792	0	0	0	0
1.8866	13.886	-0.059579	-12.889	0	0	0	0
1.9376	13.913	-0.099741	-12.987	0	0	0	0
1.9936	13.935	-0.12922	-13.074	0	0	0	0
2.0509	13.944	-0.14563	-13.142	0	0	0	0
2.1046	13.935	-0.14974	-13.188	0	0	0	0
2.1508	13.909	-0.14574	-13.212	0	0	0	0
2.1873	13.875	-0.14136	-13.219	0	0	0	0
2.2136	13.842	-0.14733	-13.214	0	0	0	0
2.2305	13.817	-0.17531	-13.205	0	0	0	0
2.24	13.81	-0.23487	-13.198	0	0	0	0
2.2444	13.823	-0.33073	-13.198	0	0	0	0
2.2461	13.856	-0.46085	-13.207	0	0	0	0
2.2469	13.901	-0.61658	-13.224	0	0	0	0
2.2477	13.951	-0.78616	-13.248	0	0	0	0
2.2486	14.001	-0.95926	-13.273	0	0	0	0
2.2487	14.045	-1.1288	-13.298	0	0	0	0
2.2465	14.078	-1.2908	-13.317	0	0	0	0
2.2404	14.098	-1.4442	-13.327	0	0	0	0
2.2288	14.105	-1.59	-13.328	0	0	0	0
2.2108	14.097	-1.7288	-13.319	0	0	0	0
2.186	14.071	-1.8601	-13.303	0	0	0	0
2.1548	14.027	-1.983	-13.287	0	0	0	0
2.1179	13.962	-2.097	-13.277	-2.0737	-13.136	0	0
2.0775	13.88	-2.2018	-13.28	0	0	0	0
2.0366	13.792	-2.2962	-13.296	0	0	0	0
1.999	13.711	-2.3776	-13.32	0	0	0	0
1.9667	13.646	-2.4433	-13.346	0	0	0	0
1.9386	13.6	-2.4923	-13.367	0	0	0	0
1.9125	13.568	-2.5262	-13.379	0	0	0	0
1.8861	13.544	-2.5491	-13.38	0	0	0	0
1.8595	13.524	-2.566	-13.37	0	0	0	0
1.8348	13.507	-2.5822	-13.349	0	0	0	0
1.8145	13.494	-2.602	-13.317	0	0	0	0
1.8009	13.49	-2.6281	-13.276	0	0	-2.5881	-13.235
1.7949	13.501	-2.6609	-13.233	0	0	0	0
1.7958	13.526	-2.6992	-13.193	0	0	0	0
1.8017	13.552	-2.7409	-13.162	0	0	0	0
1.8103	13.564	-2.7848	-13.144	0	0	0	0
1.8204	13.556	-2.8297	-13.142	0	0	0	0
1.8325	13.534	-2.8749	-13.155	0	0	0	0
1.8477	13.515	-2.9194	-13.18	0	0	0	0
1.8663	13.509	-2.9625	-13.211	0	0	0	0
1.8871	13.52	-3.0031	-13.243	0	0	0	0
1.9095	13.539	-3.0409	-13.273	0	0	0	0
1.9338	13.56	-3.0766	-13.299	0	0	0	0
1.961	13.577	-3.1115	-13.318	0	0	0	0
1.99	13.587	-3.146	-13.331	0	0	0	0
2.0175	13.59	-3.1796	-13.338	0	0	0	0
2.0394	13.587	-3.2115	-13.338	0	0	0	0
2.0532	13.59	-3.2399	-13.332	0	0	0	0
2.0594	13.61	-3.262	-13.32	0	0	0	0
2.0605	13.654	-3.2728	-13.302	0	0	0	0
2.0597	13.723	-3.2663	-13.282	0	0	0	0
2.0596	13.81	-3.2363	-13.26	0	0	0	0
2.062	13.903	-3.18	-13.244	0	0	0	0
2.0679	13.985	-3.0983	-13.236	0	0	0	0
2.0785	14.044	-2.9957	-13.24	2.0421	13.993	0	0
2.0951	14.079	-2.8787	-13.256	0	0	0	0
2.118	14.098	-2.7538	-13.28	0	0	0	0
2.1458	14.107	-2.6276	-13.308	0	0	0	0
2.177	14.112	-2.5052	-13.335	0	0	0	0
2.2113	14.116	-2.3899	-13.358	0	0	0	0
2.2496	14.119	-2.2827	-13.378	0	0	0	0
2.2924	14.118	-2.1838	-13.397	0	0	0	0
2.3384	14.108	-2.0932	-13.417	0	0	0	0
2.3845	14.085	-2.0112	-13.44	0	0	0	0
2.4267	14.047	-1.9376	-13.464	0	0	0	0
2.4617	14.001	-1.8718	-13.489	0	0	0	0
2.4886	13.96	-1.8122	-13.512	0	0	0	0
2.5088	13.935	-1.7574	-13.53	0	0	0	0
2.525	13.931	-1.7061	-13.541	0	0	0	0
2.5397	13.952	-1.6575	-13.544	0	0	0	0
2.5542	13.996	-1.6104	-13.542	0	0	0	0
2.5684	14.057	-1.5642	-13.539	0	0	0	0
2.5816	14.125	-1.5187	-13.541	0	0	0	0
2.5939	14.188	-1.4741	-13.551	0	0	2.6094	14.316
2.607	14.241	-1.4302	-13.575	0	0	0	0
2.624	14.287	-1.3868	-13.614	0	0	0	0
2.6477	14.328	-1.3443	-13.669	0	0	0	0
2.68	14.362	-1.303	-13.737	0	0	0	0
2.7214	14.387	-1.2641	-13.812	0	0	0	0
2.771	14.4	-1.2286	-13.886	0	0	0	0
2.8262	14.4	-1.197	-13.95	0	0	0	0
2.8821	14.387	-1.1689	-13.998	0	0	0	0
2.9335	14.361	-1.1441	-14.026	0	0	0	0
2.9771	14.323	-1.1226	-14.035	0	0	0	0
3.0113	14.278	-1.1069	-14.026	0	0	0	0
3.0355	14.226	-1.1014	-14.004	0	0	0	0
3.0496	14.167	-1.1123	-13.973	0	0	0	0
3.0549	14.108	-1.1458	-13.937	0	0	0	0
3.0538	14.057	-1.2061	-13.9	0	0	0	0
3.0485	14.02	-1.2929	-13.866	0	0	0	0
3.04	13.995	-1.4015	-13.837	0	0	0	0
3.0289	13.979	-1.5231	-13.812	0	0	0	0
3.0152	13.967	-1.6473	-13.794	0	0	0	0
2.9977	13.953	-1.7633	-13.783	0	0	0	0
2.9746	13.932	-1.8633	-13.781	0	0	0	0
2.9447	13.901	-1.9447	-13.785	0	0	0	0
2.9071	13.863	-2.0105	-13.789	0	0	0	0
2.8611	13.82	-2.0673	-13.791	-2.0244	-13.761	0	0
2.8063	13.781	-2.1211	-13.79	0	0	0	0
2.7443	13.751	-2.1757	-13.788	0	0	0	0
2.678	13.732	-2.2326	-13.787	0	0	0	0
2.6105	13.722	-2.2908	-13.788	0	0	0	0
2.543	13.715	-2.3482	-13.791	0	0	0	0
2.4757	13.704	-2.4021	-13.793	0	0	0	0
2.409	13.684	-2.4498	-13.794	0	0	0	0
2.3436	13.653	-2.49	-13.793	0	0	0	0
2.2792	13.613	-2.5226	-13.79	0	0	0	0
2.2151	13.565	-2.5491	-13.783	0	0	0	0
2.1512	13.516	-2.5713	-13.774	0	0	0	0
2.0888	13.472	-2.5905	-13.759	0	0	0	0
2.0306	13.446	-2.6077	-13.741	0	0	0	0
1.979	13.446	-2.6243	-13.717	0	0	0	0
1.9355	13.477	-2.6423	-13.689	0	0	0	0
1.9004	13.533	-2.6638	-13.658	0	0	-2.6455	-13.573
1.873	13.604	-2.6907	-13.625	0	0	0	0
1.8516	13.673	-2.7243	-13.593	0	0	0	0
1.8337	13.731	-2.7644	-13.564	0	0	0	0
1.8175	13.773	-2.8096	-13.542	0	0	0	0
1.8023	13.803	-2.8576	-13.528	0	0	0	0
1.7889	13.826	-2.9067	-13.525	0	0	0	0
1.7786	13.847	-2.9557	-13.532	0	0	0	0
1.7733	13.867	-3.0033	-13.547	0	0	0	0
1.7762	13.885	-3.0486	-13.567	0	0	0	0
1.7905	13.899	-3.0909	-13.587	0	0	0	0
1.8182	13.909	-3.1298	-13.605	0	0	0	0
1.8588	13.919	-3.1646	-13.617	0	0	0	0
1.9092	13.929	-3.1954	-13.623	0	0	0	0
1.9649	13.939	-3.2222	-13.622	0	0	0	0
2.0214	13.947	-3.2451	-13.617	0	0	0	0
2.0756	13.955	-3.2632	-13.61	0	0	0	0
2.1256	13.967	-3.2742	-13.604	0	0	0	0
2.1709	13.985	-3.2751	-13.6	0	0	0	0
2.2115	14.004	-3.2621	-13.6	0	0	0	0
2.2475	14.018	-3.2316	-13.605	0	0	0	0
2.2794	14.021	-3.1808	-13.616	2.2801	14.025	0	0
2.3097	14.01	-3.1094	-13.632	0	0	0	0
2.3414	13.991	-3.02	-13.654	0	0	0	0
2.3771	13.974	-2.9178	-13.68	0	0	0	0
2.4185	13.971	-2.8086	-13.709	0	0	0	0
2.4651	13.99	-2.6975	-13.736	0	0	0	0
2.5145	14.022	-2.5893	-13.759	0	0	0	0
2.5631	14.053	-2.4869	-13.775	0	0	0	0
2.6075	14.072	-2.3918	-13.785	0	0	0	0
2.6461	14.072	-2.3049	-13.79	0	0	0	0
2.6781	14.055	-2.227	-13.791	0	0	0	0
2.7035	14.025	-2.1595	-13.791	0	0	0	0
2.723	13.994	-2.1032	-13.79	0	0	0	0
2.738	13.967	-2.0569	-13.785	0	0	0	0
2.7498	13.948	-2.0176	-13.775	0	0	0	0
2.7603	13.938	-1.9807	-13.759	0	0	0	0
2.7706	13.937	-1.9422	-13.738	0	0	0	0
2.7813	13.942	-1.8995	-13.715	0	0	2.7968	13.873
2.7925	13.953	-1.8517	-13.699	0	0	0	0
2.8051	13.969	-1.7997	-13.694	0	0	0	0
2.8211	13.986	-1.7455	-13.705	0	0	0	0
2.8426	14.001	-1.6906	-13.734	0	0	0	0
2.8707	14.007	-1.636	-13.78	0	0	0	0
2.9036	13.993	-1.5818	-13.839	0	0	0	0
2.9378	13.952	-1.5285	-13.903	0	0	0	0
2.9692	13.884	-1.4771	-13.966	0	0	0	0
2.9951	13.799	-1.4289	-14.017	0	0	0	0
3.0147	13.71	-1.3859	-14.052	0	0	0	0
3.029	13.632	-1.3508	-14.069	0	0	0	0
3.0392	13.573	-1.3273	-14.069	0	0	0	0
3.0464	13.536	-1.3198	-14.054	0	0	0	0
3.0512	13.518	-1.3326	-14.031	0	0	0	0
3.0538	13.516	-1.3688	-14.003	0	0	0	0
3.0536	13.526	-1.4282	-13.976	0	0	0	0
3.0491	13.546	-1.5068	-13.952	0	0	0	0
3.038	13.573	-1.5974	-13.932	0	0	0	0
3.0176	13.601	-1.6918	-13.916	0	0	0	0
2.9857	13.625	-1.7835	-13.901	0	0	0	0
2.9416	13.638	-1.8693	-13.885	0	0	0	0
2.8871	13.635	-1.9495	-13.864	0	0	0	0
2.8257	13.623	-2.0276	-13.837	-1.9929	-13.79	0	0
2.7608	13.609	-2.1081	-13.805	0	0	0	0
2.6956	13.599	-2.1945	-13.769	0	0	0	0
2.6326	13.599	-2.2869	-13.732	0	0	0	0
2.5732	13.61	-2.3814	-13.699	0	0	0	0
2.5177	13.622	-2.4712	-13.671	0	0	0	0
2.4652	13.626	-2.5491	-13.65	0	0	0	0
2.4143	13.616	-2.6104	-13.638	0	0	0	0
2.3636	13.597	-2.6539	-13.633	0	0	0	0
2.3122	13.574	-2.6823	-13.632	0	0	0	0
2.2609	13.558	-2.7007	-13.628	0	0	0	0
2.2115	13.561	-2.7154	-13.619	0	0	0	0
2.166	13.586	-2.7321	-13.6	0	0	0	0
2.1255	13.632	-2.7546	-13.572	0	0	-2.7155	-13.521
2.0899	13.693	-2.7848	-13.538	0	0	0	0
2.0587	13.762	-2.8228	-13.499	0	0	0	0
2.0313	13.829	-2.8675	-13.46	0	0	0	0
2.007	13.885	-2.9176	-13.423	0	0	0	0
1.9847	13.92	-2.9716	-13.39	0	0	0	0
1.9644	13.928	-3.028	-13.366	0	0	0	0
1.9462	13.905	-3.0863	-13.352	0	0	0	0
1.9312	13.859	-3.1463	-13.348	0	0	0	0
1.9216	13.807	-3.2078	-13.351	0	0	0	0
1.9202	13.77	-3.2694	-13.36	0	0	0	0
1.9297	13.759	-3.3289	-13.373	0	0	0	0
1.9514	13.776	-3.3843	-13.389	0	0	0	0
1.9839	13.811	-3.4346	-13.407	0	0	0	0
2.0234	13.852	-3.4799	-13.424	0	0	0	0
2.0634	13.886	-3.5205	-13.44	0	0	0	0
2.0978	13.903	-3.556	-13.453	0	0	0	0
2.1232	13.903	-3.5841	-13.463	0	0	0	0
2.1403	13.892	-3.6008	-13.468	0	0	0	0
2.1511	13.876	-3.6009	-13.471	0	0	0	0
2.1587	13.862	-3.579	-13.475	0	0	0	0
2.1662	13.851	-3.5317	-13.483	0	0	0	0
2.1771	13.843	-3.4593	-13.5	2.128	13.775	0	0
2.1936	13.84	-3.3659	-13.527	0	0	0	0
2.2157	13.841	-3.2586	-13.564	0	0	0	0
2.2423	13.846	-3.1449	-13.607	0	0	0	0
2.2729	13.858	-3.0315	-13.652	0	0	0	0
2.3084	13.879	-2.9233	-13.694	0	0	0	0
2.3491	13.912	-2.8229	-13.729	0	0	0	0
2.3938	13.957	-2.7311	-13.757	0	0	0	0
2.4397	14.012	-2.6478	-13.779	0	0	0	0
2.484	14.068	-2.5725	-13.799	0	0	0	0
2.5244	14.115	-2.504	-13.816	0	0	0	0
2.5595	14.147	-2.4409	-13.832	0	0	0	0
2.5888	14.162	-2.3817	-13.843	0	0	0	0
2.6123	14.168	-2.3251	-13.849	0	0	0	0
2.6303	14.168	-2.2699	-13.847	0	0	0	0
2.6433	14.166	-2.2153	-13.839	0	0	0	0
2.6521	14.164	-2.1608	-13.828	0	0	0	0
2.6584	14.163	-2.1067	-13.819	0	0	0	0
2.6653	14.163	-2.0527	-13.815	0	0	2.648	14.085
2.6766	14.162	-1.9982	-13.819	0	0	0	0
2.6956	14.16	-1.9421	-13.835	0	0	0	0
2.7245	14.154	-1.8839	-13.863	0	0	0	0
2.7636	14.141	-1.8245	-13.903	0	0	0	0
2.8107	14.12	-1.766	-13.951	0	0	0	0
2.862	14.09	-1.7106	-14.002	0	0	0	0
2.9133	14.056	-1.6609	-14.05	0	0	0	0
2.9611	14.023	-1.6186	-14.089	0	0	0	0
3.003	13.996	-1.5848	-14.115	0	0	0	0
3.0379	13.975	-1.5594	-14.124	0	0	0	0
3.0655	13.96	-1.5428	-14.113	0	0	0	0
3.0864	13.949	-1.5362	-14.084	0	0	0	0
3.1023	13.946	-1.5423	-14.037	0	0	0	0
3.1152	13.952	-1.5639	-13.981	0	0	0	0
3.1264	13.97	-1.6022	-13.923	0	0	0	0
3.1353	13.997	-1.6555	-13.871	0	0	0	0
3.1397	14.027	-1.7194	-13.83	0	0	0	0
3.1364	14.053	-1.7888	-13.802	0	0	0	0
3.1219	14.067	-1.8594	-13.784	0	0	0	0
3.0936	14.062	-1.9286	-13.773	0	0	0	0
3.0505	14.038	-1.9955	-13.764	0	0	0	0
2.9942	14.002	-2.0612	-13.754	0	0	0	0
2.9278	13.961	-2.1289	-13.74	-2.1005	-13.657	0	0
2.856	13.924	-2.2024	-13.721	0	0	0	0
2.7839	13.899	-2.2848	-13.695	0	0	0	0
2.7164	13.892	-2.3772	-13.658	0	0	0	0
2.6561	13.904	-2.4781	-13.612	0	0	0	0
2.603	13.926	-2.5831	-13.56	0	0	0	0
2.5557	13.94	-2.686	-13.506	0	0	0	0
2.5119	13.936	-2.7817	-13.454	0	0	0	0
2.4686	13.916	-2.8676	-13.407	0	0	0	0
2.4229	13.889	-2.9431	-13.362	0	0	0	0
2.373	13.863	-3.0093	-13.316	0	0	0	0
2.32	13.847	-3.0675	-13.264	0	0	0	0
2.2671	13.845	-3.119	-13.201	0	0	0	0
2.2179	13.857	-3.1649	-13.126	0	0	0	0
2.1755	13.879	-3.2067	-13.043	0	0	0	0
2.1421	13.904	-3.2459	-12.96	0	0	-3.2125	-12.829
2.1176	13.924	-3.2838	-12.883	0	0	0	0
2.0997	13.925	-3.3214	-12.817	0	0	0	0
2.0857	13.895	-3.3598	-12.766	0	0	0	0
2.074	13.827	-3.4	-12.73	0	0	0	0
2.0639	13.728	-3.4422	-12.708	0	0	0	0
2.0554	13.614	-3.4853	-12.699	0	0	0	0
2.0493	13.508	-3.5277	-12.7	0	0	0	0
2.0466	13.424	-3.5687	-12.706	0	0	0	0
2.0489	13.369	-3.6083	-12.716	0	0	0	0
2.0579	13.343	-3.6464	-12.726	0	0	0	0
2.0756	13.348	-3.6825	-12.735	0	0	0	0
2.1028	13.379	-3.7161	-12.742	0	0	0	0
2.1385	13.43	-3.7468	-12.748	0	0	0	0
2.1795	13.49	-3.7749	-12.755	0	0	0	0
2.2209	13.546	-3.8006	-12.764	0	0	0	0
2.258	13.595	-3.8236	-12.781	0	0	0	0
2.2875	13.636	-3.8424	-12.808	0	0	0	0
2.3081	13.673	-3.8538	-12.847	0	0	0	0
2.3203	13.711	-3.8533	-12.898	0	0	0	0
2.3252	13.752	-3.8369	-12.956	0	0	0	0
2.3252	13.793	-3.8033	-13.013	0	0	0	0
2.3235	13.831	-3.7547	-13.065	2.3068	13.813	0	0
2.323	13.86	-3.6948	-13.112	0	0	0	0
2.3259	13.88	-3.6267	-13.158	0	0	0	0
2.3335	13.888	-3.552	-13.211	0	0	0	0
2.3455	13.883	-3.4721	-13.273	0	0	0	0
2.3602	13.864	-3.3897	-13.342	0	0	0	0
2.3748	13.828	-3.3088	-13.413	0	0	0	0
2.3868	13.773	-3.2334	-13.477	0	0	0	0
2.3955	13.704	-3.1658	-13.532	0	0	0	0
2.4018	13.633	-3.106	-13.573	0	0	0	0
2.4081	13.58	-3.0517	-13.602	0	0	0	0
2.4165	13.565	-2.9988	-13.617	0	0	0	0
2.4282	13.602	-2.943	-13.62	0	0	0	0
2.4431	13.696	-2.8813	-13.614	0	0	0	0
2.4603	13.833	-2.8128	-13.603	0	0	0	0
2.477	13.988	-2.738	-13.591	0	0	0	0
2.4895	14.123	-2.658	-13.582	0	0	0	0
2.4943	14.205	-2.5735	-13.58	0	0	2.5536	14.54
2.4904	14.219	-2.485	-13.588	0	0	0	0
2.4805	14.182	-2.3936	-13.611	0	0	0	0
2.4702	14.122	-2.3014	-13.647	0	0	0	0
2.4645	14.064	-2.2122	-13.693	0	0	0	0
2.4662	14.016	-2.1301	-13.743	0	0	0	0
2.4746	13.974	-2.0586	-13.789	0	0	0	0
2.4862	13.926	-1.9992	-13.826	0	0	0	0
2.4965	13.867	-1.9512	-13.852	0	0	0	0
2.5028	13.803	-1.9119	-13.866	0	0	0	0
2.5041	13.748	-1.8777	-13.869	0	0	0	0
2.5	13.706	-1.8435	-13.863	0	0	0	0
2.4906	13.678	-1.8026	-13.849	0	0	0	0
2.4762	13.659	-1.7469	-13.83	0	0	0	0
2.4579	13.644	-1.6695	-13.809	0	0	0	0
2.4368	13.63	-1.5669	-13.788	0	0	0	0
2.4134	13.614	-1.4413	-13.77	0	0	0	0
2.3868	13.595	-1.2995	-13.755	0	0	0	0
2.3542	13.575	-1.1498	-13.742	0	0	0	0
2.3119	13.561	-0.99763	-13.733	0	0	0	0
2.257	13.559	-0.84422	-13.728	0	0	0	0
2.1893	13.57	-0.68805	-13.73	0	0	0	0
2.1101	13.591	-0.52661	-13.738	0	0	0	0
2.022	13.616	-0.35761	-13.755	0	0	0	0
1.9277	13.64	-0.17985	-13.782	0	0	0	0
1.8291	13.656	0.006177	-13.821	0	0	0	0
1.7282	13.661	0.19819	-13.872	0	0	0	0
1.6278	13.655	0.39203	-13.933	0.40181	-13.898	0	0
1.531	13.641	0.58226	-14.001	0	0	0	0
1.4408	13.621	0.76402	-14.071	0	0	0	0
1.3597	13.593	0.93491	-14.14	0	0	0	0
1.2902	13.558	1.0953	-14.205	0	0	0	0
1.2336	13.523	1.2467	-14.263	0	0	0	0
1.1889	13.49	1.3901	-14.312	0	0	0	0
1.1516	13.463	1.5256	-14.35	0	0	0	0
1.1152	13.44	1.6526	-14.378	0	0	0	0
1.0729	13.421	1.7711	-14.396	0	0	0	0
1.0204	13.407	1.8813	-14.408	0	0	0	0
0.95586	13.402	1.9836	-14.413	0	0	0	0
0.88014	13.412	2.0787	-14.414	0	0	0	0
0.79622	13.44	2.167	-14.413	0	0	2.1723	-14.344
0.70825	13.484	2.2491	-14.411	0	0	0	0
0.62055	13.537	2.3261	-14.412	0	0	0	0
0.53736	13.59	2.3995	-14.414	0	0	0	0
0.4627	13.64	2.4703	-14.419	0	0	0	0
0.39969	13.685	2.5383	-14.429	0	0	0	0
0.34967	13.723	2.6013	-14.442	0	0	0	0
0.31196	13.752	2.6554	-14.458	0	0	0	0
0.28468	13.771	2.6972	-14.472	0	0	0	0
0.26567	13.781	2.7258	-14.484	0	0	0	0
0.25252	13.785	2.7427	-14.491	0	0	0	0
0.24155	13.785	2.7512	-14.496	0	0	0	0
0.22727	13.783	2.7554	-14.497	0	0	0	0
0.20313	13.778	2.7588	-14.497	0	0	0	0
0.1628	13.772	2.7648	-14.497	0	0	0	0
0.10218	13.764	2.7759	-14.498	0	0	0	0
0.020931	13.753	2.7938	-14.503	0	0	0	0
-0.07818	13.739	2.8193	-14.511	0	0	0	0
-0.1914	13.718	2.8518	-14.524	0	0	0	0
-0.3149	13.69	2.8891	-14.538	0	0	0	0
-0.44443	13.65	2.9281	-14.549	0	0	0	0
-0.5756	13.596	2.9646	-14.554	0	0	0	0
-0.70502	13.528	2.9931	-14.552	0	0	0	0
-0.83139	13.447	3.0075	-14.543	0	0	0	0
-0.956	13.364	3.0023	-14.53	0	0	0	0
-1.0815	13.296	2.9746	-14.518	0	0	0	0
-1.2099	13.256	2.9253	-14.509	0	0	0	0
-1.3405	13.242	2.8588	-14.504	0	0	0	0
-1.471	13.235	2.7818	-14.504	0	0	0	0
-1.5988	13.21	2.7014	-14.507	0	0	0	0
-1.7223	13.157	2.6228	-14.51	-1.7399	13.172	0	0
-1.8403	13.08	2.5479	-14.511	0	0	0	0
-1.9526	12.989	2.4769	-14.506	0	0	0	0
-2.0594	12.898	2.4092	-14.492	0	0	0	0
-2.1607	12.815	2.3447	-14.465	0	0	0	0
-2.2558	12.74	2.2843	-14.426	0	0	0	0
-2.3433	12.671	2.2296	-14.375	0	0	0	0
-2.4221	12.603	2.1817	-14.315	0	0	0	0
-2.493	12.534	2.1405	-14.248	0	0	0	0
-2.5579	12.471	2.1047	-14.176	0	0	0	0
-2.6186	12.424	2.0713	-14.099	0	0	0	0
-2.6763	12.402	2.0357	-14.018	0	0	-2.6503	12.174
-2.7321	12.407	1.9934	-13.931	0	0	0	0
-2.7865	12.435	1.9412	-13.841	0	0	0	0
-2.8388	12.476	1.8777	-13.749	0	0	0	0
-2.8871	12.52	1.8043	-13.661	0	0	0	0
-2.93	12.559	1.7243	-13.579	0	0	0	0
-2.9683	12.588	1.6427	-13.507	0	0	0	0
-3.0048	12.604	1.565	-13.448	0	0	0	0
-3.0421	12.61	1.4962	-13.404	0	0	0	0
-3.0822	12.608	1.4395	-13.374	0	0	0	0
-3.1253	12.601	1.3967	-13.355	0	0	0	0
-3.1688	12.593	1.3667	-13.345	0	0	0	0
-3.2084	12.586	1.3455	-13.34	0	0	0	0
-3.2384	12.583	1.3268	-13.337	0	0	0	0
-3.2542	12.585	1.3027	-13.333	0	0	0	0
-3.2526	12.594	1.266	-13.328	0	0	0	0
-3.2324	12.609	1.2117	-13.321	0	0	0	0
-3.1942	12.628	1.1387	-13.312	0	0	0	0
-3.1405	12.653	1.0496	-13.302	0	0	0	0
-3.0741	12.685	0.94927	-13.292	0	0	0	0
-2.997	12.728	0.84344	-13.282	0	0	0	0
-2.9108	12.777	0.73835	-13.272	0	0	0	0
-2.8171	12.823	0.64052	-13.263	0.60426	-13.18	0	0
-2.7178	12.854	0.55558	-13.254	0	0	0	0
-2.6157	12.866	0.48694	-13.247	0	0	0	0
-2.5145	12.866	0.43546	-13.239	0	0	0	0
-2.4183	12.861	0.39985	-13.232	0	0	0	0
-2.3306	12.848	0.37747	-13.226	0	0	0	0
-2.2542	12.826	0.36532	-13.222	0	0	0	0
-2.1893	12.799	0.36096	-13.221	0	0	0	0
-2.1343	12.774	0.36282	-13.221	0	0	0	0
-2.0848	12.753	0.3704	-13.222	0	0	0	0
-2.035	12.74	0.38397	-13.222	0	0	0	0
-1.9781	12.736	0.40387	-13.22	0	0	0	0
-1.9091	12.742	0.42955	-13.214	0	0	0	0
-1.8263	12.761	0.45915	-13.202	0	0	0.46441	-13.164
-1.7307	12.795	0.49007	-13.184	0	0	0	0
-1.6251	12.84	0.51962	-13.159	0	0	0	0
-1.5132	12.887	0.54529	-13.131	0	0	0	0
-1.3994	12.932	0.56521	-13.1	0	0	0	0
-1.2889	12.974	0.57873	-13.069	0	0	0	0
-1.1874	13.012	0.58661	-13.042	0	0	0	0
-1.1001	13.05	0.59029	-13.02	0	0	0	0
-1.0301	13.087	0.59117	-13.003	0	0	0	0
-0.97663	13.129	0.59023	-12.992	0	0	0	0
-0.93499	13.181	0.58804	-12.984	0	0	0	0
-0.89814	13.25	0.58477	-12.979	0	0	0	0
-0.85787	13.34	0.58048	-12.978	0	0	0	0
-0.80599	13.446	0.5754	-12.98	0	0	0	0
-0.73608	13.557	0.57011	-12.984	0	0	0	0
-0.64524	13.661	0.56536	-12.989	0	0	0	0
-0.53475	13.753	0.5617	-12.992	0	0	0	0
-0.40957	13.832	0.55926	-12.994	0	0	0	0
-0.27669	13.906	0.55793	-12.995	0	0	0	0
-0.14268	13.978	0.55755	-12.994	0	0	0	0
-0.011614	14.046	0.55803	-12.993	0	0	0	0
0.1153	14.098	0.55937	-12.994	0	0	0	0
0.23913	14.127	0.56163	-12.997	0	0	0	0
0.36219	14.135	0.56481	-13.006	0	0	0	0
0.48701	14.136	0.56872	-13.022	0	0	0	0
0.61505	14.146	0.57286	-13.047	0	0	0	0
0.74599	14.174	0.57631	-13.082	0	0	0	0
0.87787	14.222	0.57771	-13.127	0	0	0	0
1.0079	14.285	0.57532	-13.18	0	0	0	0
1.1334	14.355	0.5671	-13.239	0	0	0	0
1.2534	14.423	0.55097	-13.3	0	0	0	0
1.3688	14.482	0.52525	-13.36	1.325	14.354	0	0
1.4805	14.521	0.48956	-13.416	0	0	0	0
1.5884	14.535	0.4453	-13.467	0	0	0	0
1.6909	14.521	0.3952	-13.513	0	0	0	0
1.7846	14.482	0.34211	-13.553	0	0	0	0
1.8661	14.426	0.28805	-13.588	0	0	0	0
1.9338	14.358	0.23411	-13.617	0	0	0	0
1.9889	14.287	0.18076	-13.64	0	0	0	0
2.0337	14.218	0.12807	-13.657	0	0	0	0
2.0715	14.158	0.075704	-13.67	0	0	0	0
2.1055	14.111	0.023157	-13.678	0	0	0	0
2.1392	14.08	-0.029294	-13.684	0	0	0	0
2.1763	14.065	-0.079986	-13.687	0	0	0	0
2.2201	14.064	-0.1269	-13.687	0	0	0	0
2.2725	14.076	-0.16945	-13.685	0	0	0	0
2.3345	14.099	-0.2089	-13.684	0	0	2.3289	14.047
2.4062	14.134	-0.24741	-13.685	0	0	0	0
2.4864	14.18	-0.28668	-13.693	0	0	0	0
2.5736	14.235	-0.32672	-13.711	0	0	0	0
2.6654	14.293	-0.36549	-13.737	0	0	0	0
2.7591	14.346	-0.39967	-13.77	0	0	0	0
2.8527	14.388	-0.42635	-13.804	0	0	0	0
2.9448	14.416	-0.44437	-13.834	0	0	0	0
3.0343	14.431	-0.45481	-13.855	0	0	0	0
3.1189	14.434	-0.46087	-13.864	0	0	0	0
3.1967	14.428	-0.4676	-13.86	0	0	0	0
3.2673	14.42	-0.48134	-13.841	0	0	0	0
3.3328	14.416	-0.50813	-13.807	0	0	0	0
3.3952	14.424	-0.552	-13.761	0	0	0	0
3.4553	14.444	-0.6144	-13.705	0	0	0	0
3.5125	14.47	-0.69518	-13.646	0	0	0	0
3.5646	14.496	-0.79272	-13.586	0	0	0	0
3.6088	14.517	-0.90314	-13.53	0	0	0	0
3.6422	14.533	-1.0205	-13.481	0	0	0	0
3.664	14.542	-1.1383	-13.442	0	0	0	0
3.6766	14.547	-1.2522	-13.414	0	0	0	0
3.6835	14.549	-1.3603	-13.393	0	0	0	0
3.6867	14.549	-1.4635	-13.377	0	0	0	0
3.6853	14.548	-1.5634	-13.359	-1.5676	-13.358	0	0
3.6756	14.546	-1.6619	-13.337	0	0	0	0
3.6529	14.542	-1.7599	-13.312	0	0	0	0
3.6141	14.536	-1.857	-13.284	0	0	0	0
3.5588	14.528	-1.9505	-13.256	0	0	0	0
3.4898	14.518	-2.037	-13.229	0	0	0	0
3.4126	14.508	-2.1143	-13.202	0	0	0	0
3.333	14.497	-2.1817	-13.176	0	0	0	0
3.256	14.486	-2.2393	-13.15	0	0	0	0
3.1844	14.474	-2.2877	-13.126	0	0	0	0
3.1191	14.458	-2.3275	-13.099	0	0	0	0
3.0586	14.438	-2.3599	-13.066	0	0	0	0
2.9996	14.409	-2.3864	-13.022	0	0	0	0
2.9374	14.37	-2.4096	-12.966	0	0	0	0
2.8681	14.322	-2.4319	-12.897	0	0	-2.4043	-12.917
2.79	14.271	-2.4553	-12.82	0	0	0	0
2.7047	14.223	-2.4806	-12.741	0	0	0	0
2.6157	14.185	-2.5077	-12.668	0	0	0	0
2.5278	14.157	-2.5356	-12.607	0	0	0	0
2.4461	14.138	-2.563	-12.564	0	0	0	0
2.3744	14.123	-2.5874	-12.538	0	0	0	0
2.3154	14.107	-2.6071	-12.526	0	0	0	0
2.2704	14.081	-2.6208	-12.523	0	0	0	0
2.2381	14.037	-2.6276	-12.522	0	0	0	0
2.2155	13.97	-2.6258	-12.52	0	0	0	0
2.1994	13.876	-2.6132	-12.52	0	0	0	0
2.1875	13.763	-2.588	-12.525	0	0	0	0
2.1786	13.647	-2.5502	-12.539	0	0	0	0
2.1724	13.546	-2.5022	-12.561	0	0	0	0
2.168	13.469	-2.449	-12.588	0	0	0	0
2.1636	13.417	-2.3957	-12.62	0	0	0	0
2.1568	13.382	-2.3457	-12.656	0	0	0	0
2.145	13.353	-2.3	-12.697	0	0	0	0
2.1261	13.322	-2.2577	-12.747	0	0	0	0
2.0994	13.284	-2.2167	-12.803	0	0	0	0
2.0663	13.238	-2.1744	-12.864	0	0	0	0
2.0295	13.185	-2.1288	-12.924	0	0	0	0
1.9906	13.129	-2.0794	-12.978	0	0	0	0
1.9482	13.068	-2.0266	-13.02	0	0	0	0
1.8988	13.005	-1.9701	-13.049	0	0	0	0
1.8389	12.946	-1.9086	-13.067	0	0	0	0
1.7663	12.902	-1.841	-13.075	0	0	0	0
1.6803	12.878	-1.7668	-13.079	0	0	0	0
1.5817	12.866	-1.6864	-13.08	0	0	0	0
1.4726	12.854	-1.6013	-13.079	0	0	0	0
1.3565	12.829	-1.5127	-13.077	0	0	0	0
1.2377	12.788	-1.4216	-13.073	0	0	0	0
1.1196	12.728	-1.3281	-13.069	0	0	0	0
1.004	12.648	-1.2321	-13.066	0	0	0	0
0.89004	12.543	-1.1334	-13.066	0	0	0	0
0.77458	12.416	-1.0319	-13.068	0	0	0	0
0.6534	12.274	-0.92848	-13.073	0	0	0	0
0.52349	12.125	-0.8263	-13.083	0	0	0	0
0.38425	11.974	-0.73015	-13.098	0	0	0	0
0.23705	11.828	-0.6451	-13.117	0	0	0	0
0.083321	11.695	-0.57446	-13.137	0	0	0	0
-0.076576	11.578	-0.51922	-13.156	0	0	0	0
-0.24243	11.477	-0.47872	-13.172	-0.1958	11.353	0	0
-0.41237	11.394	-0.451	-13.185	0	0	0	0
-0.58286	11.33	-0.43282	-13.195	0	0	0	0
-0.75011	11.28	-0.4199	-13.199	0	0	0	0
-0.91051	11.239	-0.40774	-13.196	0	0	0	0
-1.0608	11.203	-0.39236	-13.182	0	0	0	0
-1.1986	11.167	-0.37124	-13.154	0	0	0	0
-1.3239	11.132	-0.34395	-13.113	0	0	0	0
-1.4388	11.098	-0.31204	-13.06	0	0	0	0
-1.5463	11.07	-0.2781	-12.999	0	0	0	0
-1.6479	11.046	-0.2445	-12.935	0	0	0	0
-1.7428	11.021	-0.21251	-12.872	0	0	-1.7625	10.945
-1.8286	10.981	-0.18243	-12.815	0	0	0	0
-1.9026	10.915	-0.15403	-12.768	0	0	0	0
-1.9634	10.817	-0.12715	-12.734	0	0	0	0
-2.0114	10.688	-0.10187	-12.715	0	0	0	0
-2.0477	10.533	-0.078657	-12.708	0	0	0	0
-2.0752	10.363	-0.058105	-12.706	0	0	0	0
-2.098	10.2	-0.040522	-12.702	0	0	0	0
-2.1204	10.067	-0.025231	-12.687	0	0	0	0
-2.1448	9.9757	-0.010283	-12.656	0	0	0	0
-2.1733	9.9307	0.006965	-12.607	0	0	0	0
-2.2083	9.9316	0.028863	-12.539	0	0	0	0
-2.2529	9.9763	0.0565	-12.452	0	0	0	0
-2.3097	10.062	0.088953	-12.351	0	0	0	0
-2.3781	10.18	0.12301	-12.239	0	0	0	0
-2.454	10.317	0.15327	-12.124	0	0	0	0
-2.5306	10.454	0.17234	-12.011	0	0	0	0
-2.6002	10.574	0.17163	-11.905	0	0	0	0
-2.6553	10.668	0.14333	-11.81	0	0	0	0
-2.6909	10.738	0.082902	-11.73	0	0	0	0
-2.7061	10.791	-0.008831	-11.67	0	0	0	0
-2.7037	10.84	-0.1252	-11.631	0	0	0	0
-2.6879	10.894	-0.25584	-11.614	0	0	0	0
-2.6625	10.963	-0.39048	-11.613	0	0	0	0
-2.6309	11.051	-0.52175	-11.622	0	0	0	0
-2.5963	11.154	-0.64558	-11.636	0	0	0	0
-2.5607	11.264	-0.76038	-11.651	0	0	0	0
-2.5239	11.369	-0.86626	-11.664	0	0	0	0
-2.485	11.464	-0.96462	-11.674	0	0	0	0
-2.4425	11.547	-1.0571	-11.677	0	0	0	0
-2.3954	11.617	-1.1446	-11.672	0	0	0	0
-2.3432	11.681	-1.2266	-11.66	0	0	0	0
-2.2868	11.744	-1.3024	-11.642	0	0	0	0
-2.2274	11.813	-1.3725	-11.619	0	0	0	0
-2.1671	11.887	-1.4385	-11.593	0	0	0	0
-2.1088	11.96	-1.5021	-11.569	0	0	0	0
-2.0552	12.024	-1.5648	-11.549	0	0	0	0
-2.0073	12.07	-1.6287	-11.536	0	0	0	0
-1.9631	12.092	-1.6974	-11.531	0	0	0	0
-1.9191	12.089	-1.7758	-11.535	0	0	0	0
-1.8717	12.065	-1.8673	-11.55	0	0	0	0
-1.819	12.027	-1.9712	-11.585	0	0	0	0
-1.7605	11.987	-2.0814	-11.646	0	0	0	0
-1.6956	11.964	-2.1883	-11.738	0	0	0	0
-1.6232	11.97	-2.2826	-11.859	0	0	0	0
-1.5416	12.008	-2.359	-11.999	0	0	0	0
-1.4506	12.067	-2.4181	-12.15	0	0	0	0
-1.3521	12.127	-2.4651	-12.304	0	0	0	0
-1.2499	12.173	-2.5073	-12.456	0	0	0	0
-1.1487	12.202	-2.5512	-12.604	0	0	0	0
-1.0525	12.227	-2.5997	-12.744	0	0	0	0
-0.96416	12.264	-2.6525	-12.872	0	0	0	0
-0.88491	12.328	-2.7066	-12.987	0	0	0	0
-0.81399	12.424	-2.7576	-13.085	0	0	0	0
-0.74875	12.549	-2.8019	-13.164	0	0	0	0
