## Supplementary material for "How to control unpredictable others in court-net sports": International match data: n3_4_9.txt

1.16	13.268	-3.6448	-12.287	0	0	1.157	13.212
1.1633	13.256	-3.6293	-12.192	0	0	0	0
1.1642	13.23	-3.6084	-12.099	0	0	0	0
1.163	13.183	-3.5812	-12.017	0	0	0	0
1.1597	13.111	-3.5482	-11.952	0	0	0	0
1.1547	13.014	-3.5113	-11.91	0	0	0	0
1.1482	12.902	-3.4741	-11.891	0	0	0	0
1.1419	12.793	-3.4406	-11.891	0	0	0	0
1.1381	12.702	-3.4139	-11.904	0	0	0	0
1.1389	12.634	-3.395	-11.923	0	0	0	0
1.1446	12.586	-3.3826	-11.945	0	0	0	0
1.1548	12.55	-3.3721	-11.966	0	0	0	0
1.1683	12.519	-3.3566	-11.987	0	0	0	0
1.1849	12.489	-3.329	-12.007	0	0	0	0
1.2045	12.458	-3.2836	-12.026	0	0	0	0
1.2271	12.432	-3.2178	-12.042	0	0	0	0
1.2511	12.412	-3.133	-12.053	0	0	0	0
1.2744	12.398	-3.034	-12.057	0	0	0	0
1.2953	12.39	-2.9279	-12.053	0	0	0	0
1.312	12.386	-2.8225	-12.04	0	0	0	0
1.3238	12.384	-2.7243	-12.021	-2.6765	-11.999	0	0
1.3304	12.385	-2.6372	-11.998	0	0	0	0
1.3328	12.39	-2.5626	-11.974	0	0	0	0
1.3323	12.403	-2.5004	-11.954	0	0	0	0
1.33	12.428	-2.4498	-11.941	0	0	0	0
1.3269	12.468	-2.4087	-11.934	0	0	0	0
1.3238	12.526	-2.3728	-11.932	0	0	0	0
1.321	12.599	-2.3365	-11.931	0	0	0	0
1.3186	12.677	-2.2949	-11.926	0	0	0	0
1.3164	12.757	-2.2448	-11.914	0	0	0	0
1.3143	12.837	-2.1852	-11.891	0	0	0	0
1.3124	12.922	-2.1169	-11.86	0	0	0	0
1.3112	13.016	-2.0422	-11.821	0	0	-2.0367	-11.767
1.3115	13.115	-1.964	-11.777	0	0	0	0
1.3146	13.209	-1.885	-11.73	0	0	0	0
1.3216	13.282	-1.808	-11.68	0	0	0	0
1.3322	13.323	-1.7346	-11.628	0	0	0	0
1.3457	13.331	-1.6641	-11.573	0	0	0	0
1.3608	13.314	-1.5936	-11.517	0	0	0	0
1.3762	13.28	-1.5191	-11.461	0	0	0	0
1.3901	13.237	-1.4364	-11.407	0	0	0	0
1.4021	13.192	-1.3426	-11.363	0	0	0	0
1.4132	13.155	-1.2369	-11.337	0	0	0	0
1.4263	13.138	-1.1222	-11.339	0	0	0	0
1.4449	13.151	-1.0044	-11.372	0	0	0	0
1.4721	13.196	-0.88984	-11.435	0	0	0	0
1.5085	13.269	-0.78441	-11.52	0	0	0	0
1.5519	13.355	-0.69248	-11.617	0	0	0	0
1.5978	13.435	-0.61667	-11.715	0	0	0	0
1.6408	13.493	-0.55749	-11.807	0	0	0	0
1.6757	13.518	-0.51339	-11.886	0	0	0	0
1.6986	13.505	-0.48133	-11.952	0	0	0	0
1.7068	13.453	-0.45743	-12.007	0	0	0	0
1.6987	13.365	-0.43736	-12.055	0	0	0	0
1.6734	13.253	-0.41696	-12.099	0	0	0	0
1.6307	13.13	-0.3931	-12.145	0	0	0	0
1.5715	13.012	-0.36439	-12.197	0	0	0	0
1.4984	12.905	-0.33129	-12.259	0	0	0	0
1.4154	12.81	-0.29545	-12.333	0	0	0	0
1.3265	12.725	-0.25884	-12.416	0	0	0	0
1.2346	12.651	-0.22302	-12.499	0	0	0	0
1.1417	12.586	-0.18894	-12.574	0	0	0	0
1.0491	12.53	-0.15682	-12.634	0	0	0	0
0.95719	12.473	-0.12614	-12.678	0	0	0	0
0.865	12.407	-0.096218	-12.706	0	0	0	0
0.77023	12.324	-0.067459	-12.727	0	0	0	0
0.67073	12.22	-0.041501	-12.747	0	0	0	0
0.56625	12.101	-0.019973	-12.772	0	0	0	0
0.45964	11.975	-0.003563	-12.806	0	0	0	0
0.3554	11.855	0.007845	-12.85	0	0	0	0
0.2573	11.745	0.014802	-12.902	0	0	0	0
0.16734	11.648	0.018159	-12.957	0.14824	11.567	0	0
0.08627	11.56	0.019007	-13.008	0	0	0	0
0.014094	11.476	0.018604	-13.048	0	0	0	0
-0.049672	11.394	0.018226	-13.074	0	0	0	0
-0.10581	11.318	0.019047	-13.085	0	0	0	0
-0.15513	11.26	0.02208	-13.084	0	0	0	0
-0.19843	11.228	0.028076	-13.074	0	0	0	0
-0.23654	11.223	0.037314	-13.059	0	0	0	0
-0.27065	11.243	0.049467	-13.045	0	0	0	0
-0.30248	11.279	0.063764	-13.038	0	0	0	0
-0.33371	11.312	0.07939	-13.042	0	0	-0.29925	11.294
-0.3651	11.324	0.095751	-13.06	0	0	0	0
-0.39626	11.298	0.11255	-13.089	0	0	0	0
-0.42616	11.228	0.12978	-13.127	0	0	0	0
-0.45375	11.123	0.14744	-13.17	0	0	0	0
-0.47803	10.996	0.16527	-13.212	0	0	0	0
-0.49841	10.859	0.18298	-13.247	0	0	0	0
-0.51469	10.729	0.20071	-13.27	0	0	0	0
-0.52701	10.62	0.21891	-13.279	0	0	0	0
-0.53585	10.539	0.23757	-13.271	0	0	0	0
-0.54197	10.488	0.25521	-13.249	0	0	0	0
-0.54609	10.466	0.26816	-13.215	0	0	0	0
-0.54884	10.465	0.27047	-13.176	0	0	0	0
-0.55087	10.479	0.25467	-13.136	0	0	0	0
-0.55296	10.508	0.21363	-13.098	0	0	0	0
-0.55592	10.554	0.14308	-13.067	0	0	0	0
-0.56033	10.618	0.043555	-13.049	0	0	0	0
-0.56633	10.704	-0.079504	-13.049	0	0	0	0
-0.57333	10.804	-0.21778	-13.072	0	0	0	0
-0.58001	10.906	-0.3632	-13.115	0	0	0	0
-0.58479	10.996	-0.51061	-13.175	0	0	0	0
-0.58655	11.064	-0.65869	-13.241	0	0	0	0
-0.58497	11.11	-0.80948	-13.307	0	0	0	0
-0.58051	11.139	-0.96661	-13.368	0	0	0	0
-0.57435	11.153	-1.1323	-13.429	0	0	0	0
-0.56792	11.157	-1.3053	-13.494	0	0	0	0
-0.56217	11.149	-1.4818	-13.566	0	0	0	0
-0.55725	11.128	-1.6579	-13.643	-0.94517	-7.7658	0	0
-0.55279	11.087	-1.8301	-13.723	0	0	0	0
-0.54829	11.022	-1.9959	-13.8	0	0	0	0
-0.54348	10.931	-2.1543	-13.869	0	0	0	0
-0.53856	10.818	-2.3051	-13.927	0	0	0	0
-0.53397	10.692	-2.448	-13.973	0	0	0	0
-0.52989	10.566	-2.5824	-14.009	0	0	0	0
-0.52582	10.444	-2.7074	-14.039	0	0	0	0
-0.52048	10.327	-2.8224	-14.067	0	0	0	0
-0.51203	10.206	-2.9271	-14.092	0	0	0	0
-0.49851	10.076	-3.0219	-14.116	0	0	-1.7562	-8.0923
-0.47854	9.9407	-3.1075	-14.136	0	0	0	0
-0.45204	9.81	-3.1843	-14.153	0	0	0	0
-0.42016	9.6918	-3.2521	-14.162	0	0	0	0
-0.38467	9.5854	-3.31	-14.164	0	0	0	0
-0.34744	9.4852	-3.3579	-14.159	0	0	0	0
-0.31044	9.3864	-3.3968	-14.151	0	0	0	0
-0.27556	9.2872	-3.4284	-14.144	0	0	0	0
-0.24419	9.1858	-3.4551	-14.143	0	0	0	0
-0.21656	9.0822	-3.4795	-14.151	0	0	0	0
-0.19135	8.9816	-3.5036	-14.17	0	0	0	0
-0.16624	8.8929	-3.5292	-14.2	0	0	0	0
-0.1392	8.8205	-3.5567	-14.24	0	0	0	0
-0.10978	8.7611	-3.5862	-14.289	0	0	0	0
-0.080126	8.7068	-3.6166	-14.341	0	0	0	0
-0.055154	8.6506	-3.6471	-14.391	0	0	0	0
-0.041361	8.589	-3.6772	-14.435	0	0	0	0
-0.04486	8.5173	-3.707	-14.471	0	0	0	0
-0.069087	8.4247	-3.7361	-14.499	0	0	0	0
-0.11348	8.2985	-3.7636	-14.52	0	0	0	0
-0.17444	8.1357	-3.7876	-14.531	0	0	0	0
-0.24756	7.9474	-3.8047	-14.532	0	0	0	0
-0.32926	7.7509	-3.811	-14.519	0	0	0	0
-0.41742	7.5589	-3.802	-14.49	0	0	0	0
-0.51085	7.3765	-3.7742	-14.447	0	0	0	0
-0.60837	7.2065	-3.7255	-14.394	0	0	0	0
-0.7081	7.0528	-3.6569	-14.34	0	0	0	0
-0.80744	6.9211	-3.5721	-14.292	0	0	0	0
-0.90334	6.8149	-3.476	-14.255	0	0	0	0
-0.9931	6.732	-3.3733	-14.229	0	0	0	0
-1.0756	6.6651	-3.2678	-14.212	0	0	0	0
-1.1519	6.6064	-3.1622	-14.196	-0.20996	1.1971	0	0
-1.2259	6.552	-3.0581	-14.175	0	0	0	0
-1.302	6.5053	-2.9573	-14.143	0	0	0	0
-1.3841	6.4743	-2.8604	-14.096	0	0	0	0
-1.474	6.4649	-2.7661	-14.035	0	0	0	0
-1.5716	6.4751	-2.6705	-13.965	0	0	-0.28582	1.1617
-1.6755	6.495	-2.567	-13.891	0	0	0	0
-1.7841	6.5114	-2.4485	-13.821	0	0	0	0
-1.8964	6.5104	-2.3108	-13.763	0	0	0	0
-2.0112	6.4793	-2.1548	-13.721	0	0	0	0
-2.1273	6.4101	-1.9856	-13.696	0	0	0	0
-2.2429	6.3047	-1.8095	-13.686	0	0	0	0
-2.3548	6.1747	-1.6321	-13.683	0	0	0	0
-2.4586	6.0366	-1.458	-13.682	0	0	0	0
-2.5505	5.9052	-1.2906	-13.679	0	0	0	0
-2.6278	5.7896	-1.131	-13.672	0	0	0	0
-2.6903	5.6943	-0.97836	-13.664	0	0	0	0
-2.7392	5.6204	-0.83143	-13.655	0	0	0	0
-2.7771	5.5663	-0.68958	-13.644	0	0	0	0
-2.8078	5.5301	-0.55285	-13.631	0	0	0	0
-2.8365	5.5083	-0.42187	-13.616	0	0	0	0
-2.8678	5.4968	-0.2974	-13.603	0	0	0	0
-2.9045	5.4914	-0.17992	-13.592	0	0	0	0
-2.9471	5.4888	-0.069689	-13.584	0	0	0	0
-2.9945	5.487	0.033153	-13.578	0	0	0	0
-3.0448	5.4849	0.12861	-13.571	0	0	0	0
-3.0953	5.4821	0.21615	-13.561	0	0	0	0
-3.1433	5.4789	0.2939	-13.549	0	0	0	0
-3.1856	5.4755	0.35918	-13.535	0	0	0	0
