## Supplementary material for "How to control unpredictable others in court-net sports": International match data: n3_5_1.txt

1.3764	-12.11	-3.4098	12.988	0	0	1.3782	-12.118
1.3752	-12.079	-3.4246	13.048	0	0	0	0
1.3746	-12.045	-3.4429	13.1	0	0	0	0
1.3751	-12.009	-3.4649	13.147	0	0	0	0
1.3768	-11.976	-3.4882	13.185	0	0	0	0
1.3796	-11.947	-3.5086	13.211	0	0	0	0
1.3829	-11.925	-3.5217	13.224	0	0	0	0
1.386	-11.913	-3.5247	13.228	0	0	0	0
1.3874	-11.907	-3.5163	13.229	0	0	0	0
1.3852	-11.906	-3.4967	13.228	0	0	0	0
1.3775	-11.906	-3.4668	13.228	0	0	0	0
1.3631	-11.903	-3.4275	13.23	0	0	0	0
1.3416	-11.893	-3.3805	13.233	0	0	0	0
1.3127	-11.876	-3.3276	13.239	0	0	0	0
1.2775	-11.85	-3.2714	13.248	0	0	0	0
1.2385	-11.816	-3.2155	13.259	0	0	0	0
1.1992	-11.775	-3.1634	13.275	0	0	0	0
1.163	-11.731	-3.117	13.296	0	0	0	0
1.1328	-11.687	-3.076	13.324	0	0	0	0
1.1098	-11.646	-3.0379	13.36	0	0	0	0
1.0942	-11.612	-2.9998	13.401	0	0	0	0
1.0851	-11.59	-2.9589	13.44	0	0	0	0
1.0814	-11.586	-2.9127	13.468	0	0	0	0
1.0813	-11.604	-2.8594	13.478	0	0	0	0
1.0827	-11.643	-2.7985	13.469	0	0	0	0
1.0829	-11.699	-2.7309	13.438	0	0	0	0
1.0796	-11.764	-2.658	13.387	0	0	0	0
1.0708	-11.834	-2.5813	13.315	0	0	0	0
1.0555	-11.903	-2.5025	13.228	0	0	0	0
1.0342	-11.97	-2.4246	13.128	0	0	0	0
1.0081	-12.032	-2.3517	13.019	-0.41059	2.3132	0	0
0.97852	-12.085	-2.2878	12.903	0	0	0	0
0.94644	-12.131	-2.235	12.78	0	0	0	0
0.91254	-12.171	-2.1938	12.648	0	0	0	0
0.87802	-12.209	-2.1633	12.512	0	0	0	0
0.84472	-12.248	-2.1415	12.38	0	0	0	0
0.81438	-12.291	-2.1252	12.259	0	0	0	0
0.78812	-12.336	-2.1114	12.152	0	0	0	0
0.76617	-12.383	-2.098	12.065	0	0	0	0
0.74755	-12.431	-2.0839	12.002	0	0	0	0
0.73019	-12.482	-2.0684	11.961	0	0	0	0
0.71143	-12.537	-2.0505	11.934	0	0	0	0
0.68887	-12.6	-2.0294	11.914	0	0	0	0
0.66116	-12.672	-2.0043	11.891	0	0	0	0
0.62862	-12.751	-1.9756	11.861	0	0	-0.82093	2.4331
0.59319	-12.839	-1.9448	11.819	0	0	0	0
0.55751	-12.933	-1.9142	11.767	0	0	0	0
0.52401	-13.031	-1.8863	11.705	0	0	0	0
0.49482	-13.128	-1.8633	11.633	0	0	0	0
0.47163	-13.216	-1.8466	11.557	0	0	0	0
0.45514	-13.288	-1.8368	11.486	0	0	0	0
0.44431	-13.339	-1.8333	11.429	0	0	0	0
0.43626	-13.369	-1.8353	11.392	0	0	0	0
0.42652	-13.38	-1.8421	11.375	0	0	0	0
0.40976	-13.375	-1.8531	11.373	0	0	0	0
0.38059	-13.359	-1.868	11.383	0	0	0	0
0.33479	-13.336	-1.8863	11.397	0	0	0	0
0.2707	-13.311	-1.9065	11.408	0	0	0	0
0.18976	-13.289	-1.9259	11.407	0	0	0	0
0.096089	-13.276	-1.9408	11.397	0	0	0	0
-0.004077	-13.275	-1.9475	11.38	0	0	0	0
-0.10324	-13.289	-1.9433	11.365	0	0	0	0
-0.19451	-13.318	-1.9259	11.354	0	0	0	0
-0.27376	-13.361	-1.8939	11.351	0	0	0	0
-0.34008	-13.414	-1.8469	11.357	0	0	0	0
-0.39459	-13.47	-1.7849	11.371	0	0	0	0
-0.43935	-13.521	-1.7083	11.396	-0.15615	-3.5067	0	0
-0.47731	-13.561	-1.6189	11.431	0	0	0	0
-0.51234	-13.59	-1.5195	11.469	0	0	0	0
-0.54849	-13.612	-1.4139	11.501	0	0	0	0
-0.58902	-13.63	-1.305	11.522	0	0	0	0
-0.6358	-13.648	-1.195	11.536	0	0	0	0
-0.68868	-13.667	-1.0857	11.561	0	0	0	0
-0.74559	-13.685	-0.97966	11.61	0	0	0	0
-0.80382	-13.699	-0.8804	11.687	0	0	0	0
-0.86106	-13.711	-0.79171	11.784	0	0	0	0
-0.91527	-13.72	-0.71583	11.884	0	0	0	0
-0.96432	-13.728	-0.65287	11.976	0	0	0	0
-1.0065	-13.734	-0.60132	12.049	0	0	0	0
-1.0411	-13.739	-0.55851	12.097	0	0	0	0
-1.0687	-13.74	-0.52125	12.116	0	0	0	0
-1.0908	-13.737	-0.48673	12.114	0	0	0	0
-1.1091	-13.729	-0.45311	12.111	0	0	0	0
-1.1249	-13.713	-0.4195	12.126	0	0	0	0
-1.1391	-13.689	-0.38573	12.17	0	0	0	0
-1.1538	-13.656	-0.35196	12.242	0	0	0	0
-1.1715	-13.615	-0.31829	12.335	0	0	-1.1509	-13.662
-1.1953	-13.57	-0.28494	12.437	0	0	0	0
-1.2273	-13.528	-0.25271	12.538	0	0	0	0
-1.2682	-13.497	-0.22343	12.627	0	0	0	0
-1.317	-13.486	-0.19978	12.694	0	0	0	0
-1.3711	-13.496	-0.18428	12.731	0	0	0	0
-1.4271	-13.525	-0.17783	12.739	0	0	0	0
-1.4816	-13.566	-0.17871	12.727	0	0	0	0
-1.532	-13.612	-0.18284	12.705	0	0	0	0
-1.5776	-13.658	-0.18474	12.679	0	0	0	0
-1.6198	-13.701	-0.17824	12.653	0	0	0	0
-1.6619	-13.738	-0.1572	12.633	0	0	0	0
-1.7075	-13.768	-0.11668	12.621	0	0	0	0
-1.7585	-13.79	-0.054131	12.625	0	0	0	0
-1.8141	-13.804	0.029744	12.656	0	0	0	0
-1.8716	-13.808	0.13096	12.72	0	0	0	0
-1.9283	-13.804	0.24315	12.817	0	0	0	0
-1.9816	-13.793	0.35954	12.931	0	0	0	0
-2.0294	-13.778	0.47507	13.04	0	0	0	0
-2.0695	-13.762	0.58673	13.126	0	0	0	0
-2.1004	-13.746	0.69231	13.184	0	0	0	0
-2.1215	-13.734	0.7897	13.217	0	0	0	0
-2.133	-13.725	0.87757	13.229	0	0	0	0
-2.1362	-13.718	0.95678	13.225	0	0	0	0
-2.1321	-13.711	1.0314	13.209	0	0	0	0
-2.1219	-13.702	1.1083	13.191	0	0	0	0
-2.1068	-13.686	1.1957	13.181	0	0	0	0
-2.0883	-13.662	1.3009	13.19	0	0	0	0
-2.0677	-13.629	1.4293	13.222	0	0	0	0
-2.046	-13.585	1.5816	13.275	0	0	0	0
-2.0239	-13.531	1.7526	13.341	0	0	0	0
-2.002	-13.47	1.9326	13.404	0	0	0	0
-1.9812	-13.407	2.1113	13.449	0	0	0	0
-1.9628	-13.346	2.2797	13.472	0	0	0	0
-1.948	-13.292	2.4308	13.475	2.472	13.317	0	0
-1.9375	-13.245	2.5614	13.462	0	0	0	0
-1.9307	-13.203	2.6719	13.432	0	0	0	0
-1.9262	-13.162	2.7655	13.387	0	0	0	0
-1.9216	-13.117	2.8471	13.333	0	0	0	0
-1.9146	-13.067	2.9231	13.284	0	0	0	0
-1.9037	-13.011	2.999	13.249	0	0	0	0
-1.8887	-12.95	3.0777	13.235	0	0	0	0
-1.8703	-12.89	3.158	13.244	0	0	3.1562	13.17
-1.8497	-12.837	3.2367	13.274	0	0	0	0
-1.8279	-12.797	3.3107	13.319	0	0	0	0
-1.8056	-12.773	3.3787	13.372	0	0	0	0
-1.7829	-12.766	3.4408	13.423	0	0	0	0
-1.7606	-12.774	3.4979	13.467	0	0	0	0
-1.7393	-12.794	3.5512	13.5	0	0	0	0
-1.7198	-12.821	3.6012	13.522	0	0	0	0
-1.7031	-12.849	3.6487	13.535	0	0	0	0
-1.6899	-12.872	3.6955	13.537	0	0	0	0
-1.6809	-12.886	3.7426	13.529	0	0	0	0
-1.6748	-12.889	3.7882	13.509	0	0	0	0
-1.6691	-12.879	3.8277	13.474	0	0	0	0
-1.6591	-12.856	3.8561	13.426	0	0	0	0
-1.6393	-12.824	3.8711	13.373	0	0	0	0
-1.603	-12.785	3.8752	13.324	0	0	0	0
-1.544	-12.747	3.8746	13.291	0	0	0	0
-1.458	-12.714	3.8753	13.274	0	0	0	0
-1.3453	-12.694	3.88	13.272	0	0	0	0
-1.2112	-12.691	3.8866	13.274	0	0	0	0
-1.0644	-12.708	3.8886	13.274	0	0	0	0
-0.91338	-12.744	3.8781	13.264	0	0	0	0
-0.76328	-12.796	3.8488	13.245	0	0	0	0
-0.61473	-12.857	3.7986	13.223	0	0	0	0
-0.46452	-12.922	3.7286	13.203	0	0	0	0
-0.30806	-12.991	3.6405	13.188	0	0	0	0
-0.14239	-13.065	3.536	13.173	0	0	0	0
0.03208	-13.146	3.417	13.149	0	0	0	0
0.21152	-13.237	3.288	13.11	0	0	0	0
0.38973	-13.335	3.1559	13.065	0.47069	-13.278	0	0
0.56048	-13.435	3.0285	13.03	0	0	0	0
0.7198	-13.533	2.9117	13.021	0	0	0	0
0.86656	-13.623	2.808	13.041	0	0	0	0
1.0013	-13.7	2.716	13.079	0	0	0	0
1.1254	-13.761	2.6319	13.122	0	0	0	0
1.2403	-13.804	2.5508	13.155	0	0	0	0
1.3469	-13.831	2.4665	13.164	0	0	0	0
1.4463	-13.843	2.3729	13.139	0	0	0	0
1.5395	-13.842	2.266	13.084	0	0	0	0
1.6276	-13.831	2.1448	13.012	0	0	0	0
1.7111	-13.815	2.012	12.947	0	0	0	0
1.7892	-13.795	1.8718	12.907	0	0	1.8359	-13.683
1.8608	-13.777	1.7296	12.9	0	0	0	0
1.9256	-13.764	1.5912	12.925	0	0	0	0
1.9838	-13.754	1.4621	12.969	0	0	0	0
2.0364	-13.75	1.3468	13.017	0	0	0	0
2.0841	-13.752	1.2474	13.055	0	0	0	0
2.1277	-13.762	1.164	13.078	0	0	0	0
2.1676	-13.782	1.094	13.087	0	0	0	0
2.2042	-13.813	1.0341	13.085	0	0	0	0
2.2378	-13.854	0.98178	13.075	0	0	0	0
2.2676	-13.906	0.93669	13.065	0	0	0	0
2.2928	-13.965	0.9008	13.059	0	0	0	0
2.3133	-14.028	0.87617	13.065	0	0	0	0
2.3301	-14.088	0.86265	13.088	0	0	0	0
2.3449	-14.135	0.85729	13.134	0	0	0	0
2.36	-14.165	0.85558	13.205	0	0	0	0
2.3774	-14.175	0.85269	13.296	0	0	0	0
2.3983	-14.166	0.84428	13.395	0	0	0	0
2.4212	-14.142	0.82715	13.488	0	0	0	0
2.4421	-14.111	0.79957	13.56	0	0	0	0
2.4552	-14.08	0.76166	13.604	0	0	0	0
2.4543	-14.055	0.71623	13.625	0	0	0	0
2.4343	-14.038	0.66828	13.633	0	0	0	0
2.3919	-14.031	0.62289	13.634	0	0	0	0
2.3258	-14.031	0.58352	13.625	0	0	0	0
2.2378	-14.038	0.55226	13.607	0.53364	13.617	0	0
2.1324	-14.049	0.53062	13.58	0	0	0	0
2.0155	-14.062	0.51929	13.553	0	0	0	0
1.8929	-14.075	0.51731	13.533	0	0	0	0
1.7694	-14.086	0.52183	13.521	0	0	0	0
1.6485	-14.094	0.52922	13.512	0	0	0	0
1.5331	-14.096	0.53672	13.502	0	0	0	0
1.4257	-14.087	0.54312	13.49	0	0	0	0
1.3277	-14.068	0.54817	13.479	0	0	0	0
1.2388	-14.038	0.55185	13.47	0	0	0	0
1.1573	-13.999	0.55393	13.461	0	0	0	0
1.0814	-13.954	0.55367	13.449	0	0	0	0
1.0102	-13.904	0.5497	13.431	0	0	0	0
0.9437	-13.85	0.54007	13.402	0	0	0	0
0.88262	-13.792	0.52268	13.363	0	0	0	0
0.82672	-13.735	0.49608	13.316	0	0	0	0
0.77377	-13.685	0.46071	13.27	0	0	0	0
0.7198	-13.649	0.4195	13.232	0	0	0.38281	13.136
0.66105	-13.629	0.37687	13.208	0	0	0	0
0.59584	-13.626	0.33695	13.193	0	0	0	0
0.52562	-13.635	0.30271	13.183	0	0	0	0
0.45513	-13.649	0.27607	13.173	0	0	0	0
0.39106	-13.66	0.25771	13.158	0	0	0	0
0.33897	-13.661	0.24668	13.133	0	0	0	0
0.30046	-13.65	0.24051	13.098	0	0	0	0
0.27246	-13.628	0.23596	13.051	0	0	0	0
0.24892	-13.6	0.22981	12.995	0	0	0	0
0.22249	-13.568	0.21967	12.931	0	0	0	0
0.18547	-13.536	0.2048	12.856	0	0	0	0
0.131	-13.507	0.18664	12.773	0	0	0	0
0.055286	-13.483	0.16843	12.687	0	0	0	0
-0.041085	-13.466	0.15346	12.61	0	0	0	0
-0.15344	-13.456	0.14338	12.548	0	0	0	0
-0.2747	-13.452	0.13792	12.5	0	0	0	0
-0.3982	-13.452	0.1358	12.463	0	0	0	0
-0.52034	-13.455	0.13579	12.432	0	0	0	0
-0.64099	-13.459	0.13739	12.406	0	0	0	0
-0.76203	-13.467	0.14093	12.39	-0.74191	-13.39	0	0
-0.88565	-13.48	0.14763	12.389	0	0	0	0
-1.0127	-13.499	0.15914	12.406	0	0	0	0
-1.1418	-13.523	0.17673	12.439	0	0	0	0
-1.2695	-13.546	0.2006	12.481	0	0	0	0
-1.3918	-13.564	0.22965	12.524	0	0	0	0
-1.5057	-13.573	0.26185	12.563	0	0	0	0
-1.6098	-13.571	0.29498	12.594	0	0	0	0
-1.7039	-13.559	0.32743	12.614	0	0	0	0
-1.7886	-13.537	0.35897	12.628	0	0	0	0
-1.8646	-13.508	0.3908	12.646	0	0	0	0
-1.9328	-13.475	0.42487	12.675	0	0	0	0
-1.9937	-13.44	0.46311	12.717	0	0	0	0
-2.0482	-13.406	0.50713	12.769	0	0	0	0
-2.0971	-13.373	0.55768	12.827	0	0	-2.0967	-13.338
-2.1419	-13.342	0.61427	12.886	0	0	0	0
-2.1839	-13.316	0.67543	12.939	0	0	0	0
-2.2246	-13.295	0.73902	12.979	0	0	0	0
-2.2648	-13.281	0.80214	13	0	0	0	0
-2.3044	-13.271	0.86119	12.999	0	0	0	0
-2.3427	-13.266	0.91274	12.979	0	0	0	0
-2.3786	-13.266	0.95435	12.948	0	0	0	0
-2.4112	-13.272	0.98547	12.917	0	0	0	0
-2.4399	-13.285	1.008	12.891	0	0	0	0
-2.4641	-13.306	1.0256	12.878	0	0	0	0
-2.4822	-13.336	1.0425	12.877	0	0	0	0
-2.4916	-13.375	1.0618	12.891	0	0	0	0
-2.49	-13.423	1.084	12.917	0	0	0	0
-2.477	-13.478	1.1057	12.953	0	0	0	0
-2.4543	-13.536	1.1199	12.99	0	0	0	0
-2.4255	-13.596	1.1186	13.022	0	0	0	0
-2.3947	-13.654	1.0959	13.044	0	0	0	0
-2.3651	-13.71	1.0512	13.053	0	0	0	0
-2.3384	-13.766	0.98932	13.045	0	0	0	0
-2.3141	-13.822	0.91841	13.016	0	0	0	0
-2.2901	-13.878	0.84697	12.964	0	0	0	0
-2.2626	-13.931	0.78141	12.892	0	0	0	0
-2.2277	-13.979	0.72531	12.809	0	0	0	0
-2.1823	-14.018	0.67952	12.73	0	0	0	0
-2.1237	-14.048	0.64177	12.67	0	0	0	0
-2.0509	-14.07	0.60679	12.639	0	0	0	0
-1.9644	-14.084	0.56781	12.64	0	0	0	0
-1.8665	-14.094	0.51874	12.669	0	0	0	0
-1.7603	-14.104	0.45568	12.719	0	0	0	0
-1.6492	-14.115	0.37757	12.779	0	0	0	0
-1.5367	-14.128	0.2863	12.838	0	0	0	0
-1.4258	-14.142	0.18606	12.888	0	0	0	0
-1.3185	-14.155	0.081582	12.926	0	0	0	0
-1.2167	-14.165	-0.023979	12.954	0	0	0	0
-1.1225	-14.173	-0.13	12.973	0	0	0	0
-1.0376	-14.179	-0.23743	12.981	0	0	0	0
-0.96213	-14.184	-0.3468	12.978	0	0	0	0
-0.89546	-14.188	-0.45657	12.961	0	0	0	0
-0.83649	-14.191	-0.56355	12.935	0	0	0	0
-0.7832	-14.193	-0.66468	12.908	0	0	0	0
-0.73277	-14.193	-0.75835	12.889	-0.72179	12.756	0	0
-0.6829	-14.187	-0.84408	12.882	0	0	0	0
-0.63297	-14.173	-0.92171	12.886	0	0	0	0
-0.58399	-14.147	-0.99156	12.9	0	0	0	0
-0.53747	-14.107	-1.0548	12.922	0	0	0	0
-0.49428	-14.054	-1.1131	12.951	0	0	0	0
-0.45435	-13.992	-1.1676	12.988	0	0	0	0
-0.41723	-13.928	-1.2176	13.035	0	0	-1.2547	12.892
-0.38247	-13.868	-1.2615	13.09	0	0	0	0
-0.34959	-13.821	-1.2984	13.15	0	0	0	0
-0.31825	-13.791	-1.3283	13.208	0	0	0	0
-0.28897	-13.78	-1.3521	13.26	0	0	0	0
-0.26332	-13.789	-1.3718	13.298	0	0	0	0
-0.24312	-13.811	-1.3903	13.321	0	0	0	0
-0.22922	-13.843	-1.411	13.328	0	0	0	0
-0.22112	-13.878	-1.4366	13.323	0	0	0	0
-0.21701	-13.909	-1.4678	13.312	0	0	0	0
-0.21385	-13.933	-1.5031	13.302	0	0	0	0
-0.20717	-13.943	-1.5393	13.297	0	0	0	0
-0.19122	-13.939	-1.5734	13.297	0	0	0	0
-0.15979	-13.918	-1.6033	13.301	0	0	0	0
-0.10787	-13.882	-1.6286	13.306	0	0	0	0
-0.033011	-13.835	-1.6502	13.311	0	0	0	0
0.064309	-13.782	-1.6697	13.314	0	0	0	0
0.18113	-13.729	-1.6882	13.315	0	0	0	0
0.31213	-13.68	-1.7057	13.313	0	0	0	0
0.44994	-13.638	-1.7214	13.303	0	0	0	0
0.58678	-13.603	-1.7334	13.283	0	0	0	0
0.71729	-13.572	-1.7381	13.25	0	0	0	0
0.84059	-13.541	-1.7316	13.201	0	0	0	0
0.95998	-13.503	-1.7113	13.137	0	0	0	0
1.0798	-13.451	-1.6775	13.061	0	0	0	0
1.2016	-13.381	-1.6326	12.983	0	0	0	0
1.3231	-13.291	-1.5806	12.912	0	0	0	0
1.4402	-13.187	-1.5252	12.86	0	0	0	0
1.5501	-13.073	-1.4696	12.837	0	0	0	0
1.653	-12.951	-1.4149	12.847	0	0	0	0
1.7514	-12.82	-1.3607	12.887	0	0	0	0
1.8496	-12.681	-1.3055	12.943	0	0	0	0
1.9509	-12.535	-1.2474	12.995	0	0	0	0
2.0566	-12.383	-1.1845	13.03	0	0	0	0
2.1652	-12.228	-1.1159	13.044	0	0	0	0
2.274	-12.074	-1.0437	13.043	0	0	0	0
2.3805	-11.923	-0.97266	13.036	0	0	0	0
2.4826	-11.782	-0.90815	13.03	0	0	0	0
2.5783	-11.652	-0.85331	13.025	0	0	0	0
2.6662	-11.535	-0.80885	13.02	2.6998	-11.472	0	0
2.7466	-11.425	-0.77428	13.017	0	0	0	0
2.82	-11.32	-0.74876	13.015	0	0	0	0
2.8863	-11.219	-0.73138	13.014	0	0	0	0
2.9442	-11.125	-0.72096	13.014	0	0	0	0
2.9929	-11.041	-0.71589	13.013	0	0	0	0
3.0327	-10.968	-0.71445	13.011	0	0	0	0
3.0647	-10.907	-0.71516	13.009	0	0	0	0
3.0902	-10.856	-0.71694	13.006	0	0	0	0
3.1111	-10.812	-0.71912	13.005	0	0	0	0
3.1295	-10.774	-0.7213	13.007	0	0	0	0
3.1474	-10.737	-0.7232	13.015	0	0	3.1493	-10.687
3.1661	-10.7	-0.72453	13.034	0	0	0	0
3.1867	-10.659	-0.72481	13.065	0	0	0	0
3.21	-10.615	-0.72332	13.111	0	0	0	0
3.2366	-10.566	-0.71906	13.17	0	0	0	0
3.2663	-10.511	-0.71093	13.23	0	0	0	0
3.2984	-10.453	-0.6979	13.279	0	0	0	0
3.3315	-10.392	-0.67893	13.301	0	0	0	0
3.3635	-10.33	-0.65272	13.291	0	0	0	0
3.3922	-10.273	-0.61782	13.253	0	0	0	0
3.4149	-10.224	-0.57352	13.192	0	0	0	0
3.4301	-10.187	-0.52105	13.117	0	0	0	0
3.4374	-10.166	-0.46392	13.04	0	0	0	0
3.4387	-10.16	-0.40673	12.973	0	0	0	0
3.4366	-10.166	-0.35336	12.925	0	0	0	0
3.4338	-10.179	-0.30607	12.896	0	0	0	0
3.4324	-10.193	-0.26511	12.88	0	0	0	0
3.4326	-10.205	-0.22866	12.869	0	0	0	0
3.4332	-10.214	-0.19319	12.854	0	0	0	0
3.4315	-10.222	-0.15437	12.828	0	0	0	0
3.4233	-10.229	-0.10837	12.785	0	0	0	0
3.403	-10.239	-0.053699	12.726	0	0	0	0
3.365	-10.252	0.008131	12.653	0	0	0	0
3.3049	-10.27	0.073534	12.573	0	0	0	0
3.2221	-10.291	0.13797	12.494	0	0	0	0
3.1212	-10.313	0.19737	12.426	0	0	0	0
3.0091	-10.338	0.24977	12.372	0	0	0	0
2.8923	-10.366	0.29554	12.33	0.21919	6.9557	0	0
2.7744	-10.399	0.33645	12.288	0	0	0	0
2.6569	-10.438	0.37526	12.238	0	0	0	0
2.5401	-10.481	0.41531	12.173	0	0	0	0
2.4236	-10.526	0.45919	12.093	0	0	0	0
2.3063	-10.573	0.50726	12.005	0	0	0	0
2.1871	-10.623	0.55777	11.92	0	0	0	0
2.0657	-10.68	0.60874	11.846	0	0	0	0
1.9432	-10.745	0.65951	11.79	0	0	0	0
1.8225	-10.818	0.71035	11.755	0	0	0	0
1.7072	-10.893	0.76139	11.735	0	0	0	0
1.6	-10.968	0.81196	11.72	0	0	0	0
1.5012	-11.038	0.86047	11.695	0	0	0	0
1.4092	-11.108	0.90482	11.652	0	0	0	0
1.3226	-11.178	0.94368	11.591	0	0	0	0
1.2412	-11.249	0.97697	11.52	0	0	0	0
1.1654	-11.32	1.0046	11.447	0	0	0	0
1.0944	-11.393	1.0259	11.376	0	0	0	0
1.0258	-11.473	1.0404	11.312	0	0	0	0
0.95714	-11.566	1.0489	11.261	0	0	0	0
0.88705	-11.672	1.0529	11.226	0	0	0.65197	6.5229
0.81592	-11.785	1.0549	11.206	0	0	0	0
0.74495	-11.899	1.0575	11.196	0	0	0	0
0.67491	-12.01	1.0639	11.193	0	0	0	0
0.60607	-12.116	1.0775	11.192	0	0	0	0
0.53877	-12.216	1.1009	11.189	0	0	0	0
0.47365	-12.309	1.1351	11.183	0	0	0	0
0.41109	-12.389	1.1792	11.174	0	0	0	0
0.35006	-12.446	1.2311	11.162	0	0	0	0
0.28811	-12.476	1.2887	11.153	0	0	0	0
0.22305	-12.478	1.3497	11.152	0	0	0	0
0.15453	-12.461	1.4109	11.159	0	0	0	0
0.083913	-12.436	1.4683	11.17	0	0	0	0
0.013587	-12.416	1.5176	11.175	0	0	0	0
-0.053319	-12.407	1.5558	11.167	0	0	0	0
-0.11362	-12.41	1.582	11.149	0	0	0	0
-0.16522	-12.42	1.5976	11.125	0	0	0	0
-0.2076	-12.432	1.6047	11.1	0	0	0	0
-0.24134	-12.441	1.605	11.078	0	0	0	0
-0.26693	-12.447	1.599	11.06	0	0	0	0
-0.28387	-12.454	1.5859	11.049	0	0	0	0
-0.29051	-12.463	1.5642	11.049	0	0	0	0
-0.28465	-12.478	1.5328	11.067	0	0	0	0
-0.26487	-12.5	1.4919	11.11	0	0	0	0
-0.23184	-12.531	1.4441	11.188	0	0	0	0
-0.18851	-12.569	1.3939	11.305	0	0	0	0
-0.13909	-12.611	1.3452	11.454	0	0	0	0
-0.087712	-12.651	1.2992	11.616	0	0	0	0
-0.037215	-12.682	1.2555	11.76	0	0	0	0
0.011779	-12.703	1.2142	11.859	0	0	0	0
0.061179	-12.714	1.1765	11.902	0	0	0	0
0.1152	-12.718	1.1432	11.899	0	0	0	0
0.17954	-12.72	1.1139	11.869	0	0	0	0
0.2599	-12.725	1.0872	11.83	0.038792	-2.2639	0	0
0.36012	-12.738	1.0607	11.789	0	0	0	0
0.47996	-12.763	1.033	11.75	0	0	0	0
0.61409	-12.8	1.0037	11.716	0	0	0	0
0.75351	-12.853	0.97269	11.69	0	0	0	0
0.88862	-12.919	0.93973	11.675	0	0	0.17332	-2.2964
1.0122	-12.995	0.9044	11.673	0	0	0	0
1.1214	-13.076	0.86694	11.684	0	0	0	0
1.2176	-13.155	0.82836	11.7	0	0	0	0
1.3049	-13.225	0.78996	11.71	0	0	0	0
1.3885	-13.285	0.75316	11.708	0	0	0	0
1.4727	-13.332	0.72	11.691	0	0	0	0
1.5607	-13.371	0.69301	11.667	0	0	0	0
1.6537	-13.409	0.67439	11.644	0	0	0	0
1.7512	-13.454	0.66519	11.631	0	0	0	0
1.8506	-13.514	0.66494	11.63	0	0	0	0
1.9476	-13.588	0.67149	11.64	0	0	0	0
2.0382	-13.674	0.68154	11.651	0	0	0	0
2.1206	-13.761	0.69185	11.651	0	0	0	0
2.1951	-13.844	0.70057	11.634	0	0	0	0
2.2625	-13.915	0.70762	11.598	0	0	0	0
2.3231	-13.972	0.71447	11.55	0	0	0	0
2.3768	-14.017	0.72373	11.494	0	0	0	0
2.4237	-14.05	0.7387	11.441	0	0	0	0
2.4644	-14.075	0.76282	11.396	0	0	0	0
2.5003	-14.094	0.79898	11.366	0	0	0	0
2.5325	-14.11	0.84843	11.353	0	0	0	0
2.5614	-14.124	0.90963	11.359	0	0	0	0
2.5865	-14.137	0.97817	11.386	0	0	0	0
2.6071	-14.151	1.0481	11.434	0	0	0	0
2.6228	-14.164	1.1132	11.503	0	0	0	0
2.6341	-14.175	1.1686	11.58	0	0	0	0
