## Supplementary material for "How to control unpredictable others in court-net sports": International match data: n4_1_1.txt

-1.3446	12.644	2.3369	-10.369	0	0	-1.346	12.641
-1.3427	12.586	2.3339	-10.345	0	0	0	0
-1.3395	12.535	2.3321	-10.325	0	0	0	0
-1.3346	12.496	2.3316	-10.311	0	0	0	0
-1.3284	12.47	2.3321	-10.307	0	0	0	0
-1.3217	12.454	2.3326	-10.315	0	0	0	0
-1.3151	12.44	2.3321	-10.332	0	0	0	0
-1.3084	12.42	2.3298	-10.356	0	0	0	0
-1.3011	12.385	2.3259	-10.382	0	0	0	0
-1.2924	12.327	2.3212	-10.404	0	0	0	0
-1.2817	12.243	2.3175	-10.419	0	0	0	0
-1.2688	12.134	2.3173	-10.425	0	0	0	0
-1.2532	12.004	2.3233	-10.42	0	0	0	0
-1.234	11.864	2.3392	-10.404	0	0	0	0
-1.2104	11.727	2.3682	-10.38	0	0	0	0
-1.182	11.611	2.4126	-10.35	0	0	0	0
-1.1492	11.533	2.4725	-10.318	0	0	0	0
-1.1135	11.501	2.5455	-10.29	0	0	0	0
-1.0761	11.51	2.6278	-10.269	0	0	0	0
-1.038	11.543	2.7155	-10.255	0	0	0	0
-1.0002	11.582	2.8051	-10.245	0	0	0	0
-0.96448	11.618	2.894	-10.238	0.51459	-1.8256	0	0
-0.93291	11.646	2.9807	-10.231	0	0	0	0
-0.9072	11.663	3.0639	-10.223	0	0	0	0
-0.8879	11.671	3.1418	-10.213	0	0	0	0
-0.87446	11.672	3.2122	-10.203	0	0	0	0
-0.86552	11.669	3.2728	-10.194	0	0	0	0
-0.85949	11.665	3.3218	-10.186	0	0	0	0
-0.8548	11.663	3.3589	-10.181	0	0	0	0
-0.84987	11.669	3.3848	-10.177	0	0	0	0
-0.84311	11.689	3.402	-10.174	0	0	0	0
-0.83332	11.729	3.4144	-10.17	0	0	0	0
-0.82022	11.794	3.4264	-10.162	0	0	0	0
-0.80501	11.883	3.442	-10.147	0	0	0	0
-0.78996	11.989	3.4649	-10.123	0	0	1.4868	-1.6703
-0.77735	12.094	3.4978	-10.092	0	0	0	0
-0.76848	12.178	3.5418	-10.056	0	0	0	0
-0.76362	12.229	3.5949	-10.023	0	0	0	0
-0.76246	12.246	3.6532	-10	0	0	0	0
-0.76433	12.234	3.7119	-9.9912	0	0	0	0
-0.76795	12.206	3.7681	-9.998	0	0	0	0
-0.77084	12.175	3.8204	-10.018	0	0	0	0
-0.76881	12.155	3.8694	-10.046	0	0	0	0
-0.75611	12.152	3.9157	-10.077	0	0	0	0
-0.72663	12.17	3.9602	-10.106	0	0	0	0
-0.67598	12.208	4.0027	-10.131	0	0	0	0
-0.60314	12.266	4.0436	-10.151	0	0	0	0
-0.51074	12.341	4.0838	-10.168	0	0	0	0
-0.40441	12.428	4.1248	-10.181	0	0	0	0
-0.29141	12.52	4.1674	-10.19	0	0	0	0
-0.17913	12.606	4.2095	-10.199	0	0	0	0
-0.073934	12.677	4.2472	-10.212	0	0	0	0
0.019352	12.726	4.2751	-10.236	0	0	0	0
0.098185	12.751	4.2889	-10.272	0	0	0	0
0.16316	12.752	4.2862	-10.318	0	0	0	0
0.21826	12.736	4.2673	-10.368	0	0	0	0
0.26998	12.718	4.2342	-10.414	0.30878	3.3582	0	0
0.32526	12.712	4.1894	-10.452	0	0	0	0
0.38952	12.73	4.1349	-10.483	0	0	0	0
0.46562	12.777	4.0724	-10.514	0	0	0	0
0.55356	12.85	4.0036	-10.554	0	0	0	0
0.65009	12.944	3.9294	-10.608	0	0	0	0
0.74949	13.045	3.8499	-10.68	0	0	0	0
0.84544	13.139	3.7646	-10.766	0	0	0	0
0.93281	13.215	3.6726	-10.862	0	0	0	0
1.0088	13.268	3.5735	-10.961	0	0	0	0
1.0738	13.302	3.4686	-11.059	0	0	0	0
1.1307	13.319	3.3614	-11.152	0	0	0	0
1.1825	13.322	3.2555	-11.234	0	0	0	0
1.2308	13.315	3.153	-11.303	0	0	0	0
1.2768	13.298	3.0545	-11.359	0	0	0	0
1.3212	13.273	2.9594	-11.405	0	0	0	0
1.3649	13.244	2.867	-11.447	0	0	0	0
1.4097	13.219	2.7755	-11.491	0	0	1.4023	13.128
1.4576	13.207	2.6835	-11.545	0	0	0	0
1.5103	13.213	2.5896	-11.614	0	0	0	0
1.5676	13.232	2.493	-11.699	0	0	0	0
1.6277	13.263	2.3934	-11.798	0	0	0	0
1.688	13.302	2.2925	-11.908	0	0	0	0
1.7469	13.342	2.1932	-12.022	0	0	0	0
1.8041	13.377	2.0995	-12.136	0	0	0	0
1.8599	13.401	2.0153	-12.24	0	0	0	0
1.913	13.415	1.9427	-12.328	0	0	0	0
1.9612	13.421	1.8817	-12.397	0	0	0	0
2.0016	13.422	1.8299	-12.443	0	0	0	0
2.0331	13.424	1.7826	-12.466	0	0	0	0
2.0562	13.432	1.7331	-12.469	0	0	0	0
2.0729	13.444	1.6734	-12.457	0	0	0	0
2.0856	13.459	1.5957	-12.435	0	0	0	0
2.0965	13.476	1.4942	-12.413	0	0	0	0
2.1064	13.494	1.3678	-12.401	0	0	0	0
2.1155	13.512	1.22	-12.407	0	0	0	0
2.1229	13.527	1.0582	-12.433	0	0	0	0
2.1279	13.534	0.88969	-12.479	0	0	0	0
2.1294	13.529	0.71938	-12.542	0	0	0	0
2.1272	13.512	0.54978	-12.617	0	0	0	0
2.1222	13.481	0.3817	-12.701	0	0	0	0
2.1155	13.435	0.21513	-12.793	0	0	0	0
2.1079	13.374	0.050182	-12.893	0	0	0	0
2.0999	13.299	-0.11197	-13	0	0	0	0
2.0915	13.22	-0.26923	-13.113	-0.28722	-13.093	0	0
2.0827	13.146	-0.41944	-13.229	0	0	0	0
2.0729	13.086	-0.56124	-13.343	0	0	0	0
2.0611	13.04	-0.69382	-13.452	0	0	0	0
2.0454	12.999	-0.81637	-13.551	0	0	-0.8343	-13.512
2.0238	12.958	-0.92817	-13.636	0	0	0	0
1.995	12.911	-1.0295	-13.703	0	0	0	0
1.9591	12.855	-1.122	-13.749	0	0	0	0
1.9181	12.794	-1.2091	-13.776	0	0	0	0
1.8745	12.728	-1.2946	-13.789	0	0	0	0
1.8306	12.659	-1.3813	-13.794	0	0	0	0
1.7888	12.588	-1.47	-13.799	0	0	0	0
1.7504	12.511	-1.5597	-13.81	0	0	0	0
1.7153	12.425	-1.6483	-13.833	0	0	0	0
1.6818	12.325	-1.733	-13.87	0	0	0	0
1.648	12.217	-1.8109	-13.923	0	0	0	0
1.612	12.11	-1.8805	-13.987	0	0	0	0
1.5735	12.017	-1.9417	-14.058	0	0	0	0
1.5332	11.944	-1.9958	-14.129	0	0	0	0
1.4916	11.891	-2.0458	-14.193	0	0	0	0
1.4478	11.854	-2.0954	-14.248	0	0	0	0
1.3983	11.825	-2.1479	-14.291	0	0	0	0
1.339	11.796	-2.2056	-14.323	0	0	0	0
1.267	11.765	-2.27	-14.345	0	0	0	0
1.1808	11.727	-2.3407	-14.361	0	0	0	0
1.0817	11.686	-2.4153	-14.371	0	0	0	0
0.97458	11.64	-2.4885	-14.376	0	0	0	0
0.8662	11.595	-2.5531	-14.376	0	0	0	0
0.76313	11.554	-2.6029	-14.371	0	0	0	0
0.66952	11.523	-2.6352	-14.365	0	0	0	0
0.58661	11.503	-2.6511	-14.359	0	0	0	0
0.51256	11.494	-2.6546	-14.355	0	0	0	0
0.44217	11.493	-2.6507	-14.355	0	0	0	0
0.36787	11.497	-2.6434	-14.358	0	0	0	0
0.28253	11.498	-2.6341	-14.365	0	0	0	0
0.18248	11.485	-2.6218	-14.371	0	0	0	0
0.069012	11.442	-2.6025	-14.373	0	0	0	0
-0.052474	11.361	-2.572	-14.368	0	0	0	0
-0.17504	11.243	-2.5272	-14.355	0	0	0	0
-0.2925	11.095	-2.4677	-14.334	0	0	0	0
-0.40072	10.935	-2.3956	-14.309	0	0	0	0
-0.49866	10.774	-2.314	-14.286	0	0	0	0
-0.58874	10.617	-2.2263	-14.271	0	0	0	0
-0.67537	10.465	-2.1363	-14.267	0	0	0	0
-0.76304	10.32	-2.0472	-14.275	0	0	0	0
-0.85512	10.181	-1.9615	-14.292	0	0	0	0
-0.95351	10.043	-1.8809	-14.314	0	0	0	0
-1.0586	9.904	-1.8061	-14.335	0	0	0	0
-1.1691	9.76	-1.7375	-14.349	0	0	0	0
-1.282	9.6124	-1.673	-14.35	0	0	0	0
-1.3946	9.4672	-1.6078	-14.336	0	0	0	0
-1.506	9.3313	-1.535	-14.303	0	0	0	0
-1.6169	9.2074	-1.448	-14.253	0	0	0	0
-1.7292	9.0916	-1.343	-14.19	0	0	0	0
-1.8445	8.9758	-1.2192	-14.119	0	0	0	0
-1.9624	8.851	-1.0797	-14.046	0	0	0	0
-2.0812	8.7115	-0.93068	-13.976	0	0	0	0
-2.1994	8.5569	-0.77993	-13.911	-2.2075	8.6485	0	0
-2.3164	8.3937	-0.63477	-13.851	0	0	0	0
-2.4325	8.2317	-0.5009	-13.798	0	0	0	0
-2.5481	8.079	-0.38218	-13.753	0	0	0	0
-2.6623	7.9399	-0.28066	-13.716	0	0	0	0
-2.7722	7.8164	-0.19685	-13.687	0	0	0	0
-2.8749	7.7091	-0.1299	-13.666	0	0	0	0
-2.968	7.616	-0.077591	-13.651	0	0	0	0
-3.0509	7.5332	-0.03638	-13.639	0	0	0	0
-3.1244	7.4554	-0.001905	-13.629	0	0	0	0
-3.1909	7.378	0.029724	-13.618	0	0	0	0
-3.2533	7.2984	0.060615	-13.607	0	0	0	0
-3.3144	7.2174	0.091013	-13.596	0	0	0	0
-3.3758	7.139	0.12045	-13.587	0	0	-3.3391	6.8476
-3.4363	7.067	0.14896	-13.579	0	0	0	0
-3.4929	6.9997	0.17733	-13.573	0	0	0	0
-3.5419	6.9297	0.20628	-13.569	0	0	0	0
-3.5809	6.8501	0.23578	-13.565	0	0	0	0
-3.6089	6.7589	0.26513	-13.562	0	0	0	0
-3.6253	6.6613	0.2936	-13.558	0	0	0	0
-3.6307	6.5651	0.32067	-13.551	0	0	0	0
-3.6269	6.4763	0.34579	-13.542	0	0	0	0
-3.616	6.3992	0.36823	-13.529	0	0	0	0
-3.6012	6.3372	0.38733	-13.513	0	0	0	0
-3.5854	6.2926	0.40291	-13.496	0	0	0	0
-3.5707	6.2637	0.41551	-13.481	0	0	0	0
-3.5574	6.2453	0.42642	-13.467	0	0	0	0
-3.544	6.2304	0.43716	-13.454	0	0	0	0
-3.5269	6.2122	0.44904	-13.443	0	0	0	0
-3.5021	6.1854	0.46296	-13.433	0	0	0	0
-3.4659	6.1476	0.4794	-13.423	0	0	0	0
-3.4161	6.098	0.49829	-13.416	0	0	0	0
-3.3523	6.037	0.51894	-13.41	0	0	0	0
-3.2758	5.9671	0.54031	-13.406	0	0	0	0
-3.1892	5.8934	0.56135	-13.404	0	0	0	0
-3.096	5.8225	0.58107	-13.402	0	0	0	0
-2.9999	5.7593	0.59828	-13.4	0	0	0	0
-2.9053	5.7073	0.61132	-13.397	0	0	0	0
-2.8165	5.6693	0.61807	-13.395	-3.8483	-11.423	0	0
-2.7368	5.646	0.61635	-13.392	0	0	-3.6753	-11.623
-2.6681	5.6356	0.60422	-13.389	0	0	0	0
-2.6122	5.6341	0.58039	-13.385	0	0	0	0
-2.5705	5.6375	0.54454	-13.381	0	0	0	0
-2.5429	5.6428	0.49749	-13.378	0	0	0	0
