## Supplementary material for "How to control unpredictable others in court-net sports": International match data: n4_1_2.txt

1.6747	12.848	-3.8866	-12.403	0	0	1.6648	12.713
1.6759	12.899	-3.8784	-12.383	0	0	0	0
1.6759	12.941	-3.8619	-12.377	0	0	0	0
1.6743	12.956	-3.8383	-12.387	0	0	0	0
1.6709	12.925	-3.8105	-12.412	0	0	0	0
1.6667	12.847	-3.7828	-12.448	0	0	0	0
1.6634	12.733	-3.7585	-12.489	0	0	0	0
1.6631	12.608	-3.7389	-12.529	0	0	0	0
1.6668	12.495	-3.7233	-12.565	0	0	0	0
1.674	12.41	-3.7097	-12.593	0	0	0	0
1.6838	12.355	-3.695	-12.614	0	0	0	0
1.6953	12.329	-3.676	-12.631	0	0	0	0
1.7071	12.322	-3.6499	-12.646	0	0	0	0
1.7174	12.327	-3.6151	-12.66	0	0	0	0
1.7241	12.335	-3.5723	-12.67	0	0	0	0
1.726	12.34	-3.5245	-12.674	0	0	0	0
1.7229	12.345	-3.4757	-12.67	0	0	0	0
1.7145	12.353	-3.4302	-12.655	0	0	0	0
1.7008	12.368	-3.391	-12.633	-3.3732	-12.6	0	0
1.6825	12.39	-3.3596	-12.605	0	0	0	0
1.6615	12.416	-3.3357	-12.575	0	0	0	0
1.6397	12.438	-3.3174	-12.545	0	0	0	0
1.6191	12.442	-3.3016	-12.515	0	0	0	0
1.6016	12.419	-3.2859	-12.485	0	0	0	0
1.5887	12.372	-3.2684	-12.458	0	0	0	0
1.5809	12.317	-3.248	-12.434	0	0	0	0
1.5776	12.267	-3.2244	-12.414	0	0	0	0
1.5768	12.23	-3.1981	-12.399	0	0	0	0
1.5762	12.199	-3.1703	-12.386	0	0	0	0
1.5741	12.169	-3.1419	-12.372	0	0	0	0
1.5698	12.138	-3.1135	-12.353	0	0	0	0
1.564	12.112	-3.085	-12.326	0	0	0	0
1.5584	12.104	-3.0565	-12.291	0	0	0	0
1.5549	12.119	-3.0291	-12.251	0	0	0	0
1.5553	12.16	-3.0046	-12.208	0	0	0	0
1.5604	12.225	-2.9845	-12.168	0	0	0	0
1.5703	12.312	-2.9693	-12.131	0	0	0	0
1.5837	12.415	-2.9579	-12.098	0	0	-2.9456	-12.058
1.5988	12.53	-2.9479	-12.065	0	0	0	0
1.6134	12.647	-2.9371	-12.033	0	0	0	0
1.6252	12.752	-2.9237	-12	0	0	0	0
1.6321	12.829	-2.9071	-11.967	0	0	0	0
1.6333	12.871	-2.8871	-11.936	0	0	0	0
1.629	12.879	-2.8644	-11.909	0	0	0	0
1.6207	12.859	-2.8401	-11.888	0	0	0	0
1.6111	12.826	-2.815	-11.872	0	0	0	0
1.6036	12.797	-2.7898	-11.863	0	0	0	0
1.601	12.784	-2.7655	-11.86	0	0	0	0
1.6048	12.797	-2.7429	-11.861	0	0	0	0
1.6151	12.838	-2.7227	-11.866	0	0	0	0
1.6306	12.904	-2.7045	-11.874	0	0	0	0
1.6481	12.982	-2.6872	-11.884	0	0	0	0
1.6643	13.059	-2.6683	-11.896	0	0	0	0
1.6774	13.124	-2.6441	-11.909	1.7013	13.143	0	0
1.6881	13.175	-2.6102	-11.924	0	0	0	0
1.6994	13.213	-2.5626	-11.937	0	0	0	0
1.7159	13.244	-2.4993	-11.948	0	0	0	0
1.7428	13.269	-2.4207	-11.957	0	0	0	0
1.785	13.289	-2.3295	-11.965	0	0	0	0
1.8456	13.302	-2.2302	-11.98	0	0	0	0
1.9239	13.302	-2.1287	-12.007	0	0	0	0
2.0157	13.284	-2.0301	-12.052	0	0	0	0
2.1151	13.25	-1.9386	-12.113	0	0	0	0
2.2162	13.208	-1.857	-12.184	0	0	0	0
2.3135	13.166	-1.7864	-12.259	0	0	0	0
2.4016	13.133	-1.7268	-12.332	0	0	0	0
2.4772	13.112	-1.6773	-12.399	0	0	0	0
2.5397	13.098	-1.637	-12.458	0	0	0	0
2.5913	13.088	-1.6039	-12.507	0	0	0	0
2.6353	13.075	-1.5754	-12.547	0	0	0	0
2.6747	13.058	-1.5484	-12.578	0	0	0	0
2.7113	13.037	-1.5199	-12.604	0	0	0	0
2.7458	13.014	-1.4886	-12.628	0	0	0	0
2.7785	12.992	-1.4542	-12.652	0	0	0	0
2.8103	12.973	-1.4171	-12.68	0	0	0	0
2.8428	12.961	-1.3782	-12.715	0	0	2.8013	12.884
2.8773	12.956	-1.338	-12.761	0	0	0	0
2.9142	12.957	-1.2973	-12.82	0	0	0	0
2.9528	12.963	-1.2576	-12.892	0	0	0	0
2.9911	12.971	-1.2211	-12.974	0	0	0	0
3.0276	12.979	-1.1899	-13.06	0	0	0	0
3.0615	12.983	-1.1646	-13.141	0	0	0	0
3.0917	12.983	-1.1445	-13.21	0	0	0	0
3.1158	12.974	-1.1278	-13.261	0	0	0	0
3.1307	12.955	-1.1125	-13.293	0	0	0	0
3.1344	12.926	-1.0973	-13.307	0	0	0	0
3.1273	12.889	-1.0812	-13.304	0	0	0	0
3.1115	12.854	-1.0637	-13.286	0	0	0	0
3.0906	12.83	-1.0446	-13.254	0	0	0	0
3.0687	12.829	-1.0249	-13.211	0	0	0	0
3.0497	12.855	-1.0077	-13.158	0	0	0	0
3.0358	12.908	-0.99861	-13.099	0	0	0	0
3.0264	12.979	-1.0053	-13.037	0	0	0	0
3.0176	13.054	-1.0356	-12.978	0	0	0	0
3.0038	13.117	-1.0944	-12.926	0	0	0	0
2.9787	13.158	-1.1818	-12.887	0	0	0	0
2.9384	13.171	-1.2926	-12.868	0	0	0	0
2.8817	13.156	-1.4195	-12.871	0	0	0	0
2.8099	13.114	-1.5559	-12.895	0	0	0	0
2.7265	13.054	-1.6968	-12.932	0	0	0	0
2.6366	12.987	-1.8392	-12.974	0	0	0	0
2.5453	12.928	-1.9815	-13.013	0	0	0	0
2.4572	12.89	-2.1226	-13.045	0	0	0	0
2.3765	12.886	-2.2624	-13.07	0	0	0	0
2.3062	12.923	-2.401	-13.091	0	0	0	0
2.2466	12.99	-2.5376	-13.112	-2.5543	-13.071	0	0
2.1956	13.065	-2.6708	-13.133	0	0	0	0
2.1514	13.129	-2.7986	-13.153	0	0	0	0
2.1125	13.174	-2.919	-13.172	0	0	0	0
2.0781	13.195	-3.0292	-13.187	0	0	0	0
2.0465	13.19	-3.1272	-13.198	0	0	0	0
2.0161	13.163	-3.2123	-13.201	0	0	0	0
1.9868	13.119	-3.2846	-13.197	0	0	0	0
1.9596	13.072	-3.3455	-13.182	0	0	0	0
1.9348	13.032	-3.3973	-13.156	0	0	0	0
1.9112	13.004	-3.443	-13.118	0	0	0	0
1.8875	12.986	-3.4855	-13.07	0	0	0	0
1.8631	12.975	-3.5271	-13.017	0	0	0	0
1.8378	12.968	-3.5694	-12.967	0	0	-3.5554	-12.93
1.8111	12.963	-3.6134	-12.926	0	0	0	0
1.7837	12.96	-3.66	-12.896	0	0	0	0
1.7575	12.96	-3.7086	-12.88	0	0	0	0
1.7345	12.966	-3.7582	-12.877	0	0	0	0
1.7162	12.98	-3.8077	-12.885	0	0	0	0
1.7031	13.006	-3.8566	-12.901	0	0	0	0
1.694	13.043	-3.9053	-12.924	0	0	0	0
1.687	13.09	-3.9548	-12.95	0	0	0	0
1.6799	13.142	-4.0057	-12.978	0	0	0	0
1.6705	13.198	-4.0582	-13.007	0	0	0	0
1.6557	13.255	-4.1122	-13.039	0	0	0	0
1.6318	13.312	-4.1676	-13.071	0	0	0	0
1.5944	13.359	-4.2239	-13.103	0	0	0	0
1.5406	13.39	-4.2809	-13.129	0	0	0	0
1.4689	13.405	-4.3377	-13.147	0	0	0	0
1.3795	13.414	-4.3926	-13.153	0	0	0	0
1.2752	13.428	-4.4427	-13.148	0	0	0	0
1.1611	13.457	-4.4844	-13.134	0	0	0	0
1.0437	13.501	-4.5143	-13.114	0	0	0	0
0.92822	13.553	-4.5288	-13.091	0	0	0	0
0.81609	13.601	-4.524	-13.066	0	0	0	0
0.70428	13.64	-4.4954	-13.042	0	0	0	0
0.58679	13.668	-4.4392	-13.021	0	0	0	0
0.45779	13.693	-4.355	-13.006	0	0	0	0
0.31444	13.721	-4.2463	-13	0	0	0	0
0.15836	13.754	-4.1195	-13.001	0	0	0	0
-0.00474	13.793	-3.9822	-13.006	0	0	0	0
-0.16741	13.835	-3.8409	-13.011	0	0	0	0
-0.32343	13.875	-3.7016	-13.012	0	0	0	0
-0.46912	13.913	-3.5691	-13.007	-0.54313	13.886	0	0
-0.60332	13.95	-3.4464	-12.996	0	0	0	0
-0.72699	13.996	-3.3352	-12.982	0	0	0	0
-0.84192	14.051	-3.2349	-12.97	0	0	0	0
-0.94903	14.11	-3.1425	-12.959	0	0	0	0
-1.0476	14.163	-3.0536	-12.951	0	0	0	0
-1.1362	14.201	-2.9627	-12.944	0	0	0	0
-1.2137	14.222	-2.8654	-12.938	0	0	0	0
-1.2792	14.23	-2.7582	-12.934	0	0	-1.2799	14.216
-1.3319	14.229	-2.6391	-12.933	0	0	0	0
-1.3719	14.222	-2.5074	-12.937	0	0	0	0
-1.4007	14.214	-2.364	-12.948	0	0	0	0
-1.4212	14.204	-2.2124	-12.967	0	0	0	0
-1.4364	14.194	-2.0573	-12.994	0	0	0	0
-1.4484	14.182	-1.904	-13.028	0	0	0	0
-1.459	14.17	-1.7577	-13.066	0	0	0	0
-1.4683	14.157	-1.6239	-13.106	0	0	0	0
-1.4762	14.147	-1.5084	-13.146	0	0	0	0
-1.4835	14.142	-1.4152	-13.186	0	0	0	0
-1.4925	14.144	-1.3447	-13.222	0	0	0	0
-1.5052	14.149	-1.2932	-13.253	0	0	0	0
-1.522	14.155	-1.2545	-13.278	0	0	0	0
-1.5413	14.158	-1.222	-13.295	0	0	0	0
-1.5609	14.159	-1.1913	-13.308	0	0	0	0
-1.5782	14.157	-1.1608	-13.316	0	0	0	0
-1.591	14.155	-1.1308	-13.321	0	0	0	0
-1.5976	14.156	-1.1031	-13.322	0	0	0	0
-1.5965	14.161	-1.0783	-13.32	0	0	0	0
-1.5865	14.175	-1.0562	-13.312	0	0	0	0
-1.5666	14.2	-1.0358	-13.298	0	0	0	0
-1.5366	14.238	-1.0158	-13.276	0	0	0	0
-1.4973	14.288	-0.99654	-13.246	0	0	0	0
-1.4505	14.344	-0.98067	-13.208	0	0	0	0
-1.3978	14.402	-0.97295	-13.162	0	0	0	0
-1.3406	14.463	-0.97915	-13.108	0	0	0	0
-1.2812	14.523	-1.0045	-13.046	0	0	0	0
-1.2224	14.576	-1.0524	-12.977	0	0	0	0
-1.1669	14.617	-1.1242	-12.909	0	0	0	0
-1.1159	14.644	-1.2183	-12.854	0	0	0	0
-1.0694	14.657	-1.3308	-12.826	0	0	0	0
-1.0278	14.656	-1.4559	-12.832	0	0	0	0
-0.99154	14.644	-1.5873	-12.872	0	0	0	0
-0.9614	14.623	-1.719	-12.943	0	0	0	0
-0.93834	14.595	-1.8458	-13.034	0	0	0	0
-0.92276	14.565	-1.9643	-13.139	0	0	0	0
