## Supplementary material for "How to control unpredictable others in court-net sports": International match data: n4_1_3.txt

-1.4704	11.93	2.6264	-10.937	0	0	-1.4612	11.959
-1.4747	11.989	2.643	-10.882	0	0	0	0
-1.48	11.986	2.6535	-10.831	0	0	0	0
-1.486	11.92	2.6592	-10.787	0	0	0	0
-1.4915	11.807	2.6618	-10.75	0	0	0	0
-1.4952	11.668	2.6626	-10.722	0	0	0	0
-1.4961	11.531	2.6623	-10.701	0	0	0	0
-1.4936	11.422	2.6614	-10.688	0	0	0	0
-1.4877	11.353	2.6602	-10.68	0	0	0	0
-1.4798	11.321	2.6592	-10.676	0	0	0	0
-1.4715	11.316	2.6593	-10.672	0	0	0	0
-1.4639	11.323	2.6617	-10.667	0	0	0	0
-1.4569	11.332	2.668	-10.658	0	0	0	0
-1.4492	11.337	2.6797	-10.644	0	0	0	0
-1.439	11.335	2.698	-10.626	0	0	0	0
-1.4242	11.328	2.7229	-10.604	0	0	0	0
-1.4034	11.322	2.753	-10.584	0	0	0	0
-1.3763	11.322	2.7857	-10.569	0	0	0	0
-1.343	11.338	2.8193	-10.559	0	0	0	0
-1.3046	11.372	2.8539	-10.553	0	0	0	0
-1.2624	11.42	2.892	-10.543	0	0	0	0
-1.2185	11.475	2.9373	-10.525	2.8992	-10.554	0	0
-1.1753	11.53	2.9932	-10.497	0	0	0	0
-1.1349	11.577	3.0603	-10.46	0	0	0	0
-1.0991	11.611	3.1364	-10.416	0	0	0	0
-1.0684	11.633	3.2172	-10.371	0	0	0	0
-1.0421	11.644	3.2984	-10.328	0	0	0	0
-1.0198	11.647	3.3762	-10.289	0	0	0	0
-1.0015	11.647	3.4478	-10.253	0	0	0	0
-0.98755	11.648	3.5115	-10.22	0	0	0	0
-0.97749	11.655	3.5663	-10.189	0	0	0	0
-0.9703	11.675	3.6109	-10.161	0	0	0	0
-0.96456	11.712	3.6452	-10.136	0	0	0	0
-0.95896	11.771	3.6704	-10.116	0	0	0	0
-0.95285	11.85	3.6902	-10.099	0	0	0	0
-0.94647	11.941	3.7086	-10.083	0	0	0	0
-0.94052	12.029	3.7287	-10.066	0	0	0	0
-0.93537	12.103	3.752	-10.046	0	0	0	0
-0.93095	12.158	3.7788	-10.022	0	0	0	0
-0.9274	12.198	3.809	-9.9946	0	0	3.7903	-9.9374
-0.92533	12.232	3.8424	-9.9658	0	0	0	0
-0.92571	12.267	3.8785	-9.9371	0	0	0	0
-0.92956	12.303	3.9166	-9.9095	0	0	0	0
-0.93772	12.336	3.9566	-9.882	0	0	0	0
-0.95036	12.368	3.9994	-9.8515	0	0	0	0
-0.96635	12.401	4.0456	-9.8146	0	0	0	0
-0.98259	12.435	4.0946	-9.7707	0	0	0	0
-0.99405	12.472	4.1437	-9.7235	0	0	0	0
-0.99465	12.507	4.1889	-9.6801	0	0	0	0
-0.97849	12.54	4.2265	-9.6467	0	0	0	0
-0.94111	12.569	4.2546	-9.626	0	0	0	0
-0.88013	12.593	4.2733	-9.6166	0	0	0	0
-0.79522	12.617	4.2847	-9.6149	0	0	0	0
-0.68821	12.65	4.2919	-9.6168	0	0	0	0
-0.563	12.697	4.2984	-9.6179	0	0	0	0
-0.42555	12.756	4.306	-9.6151	0	0	0	0
-0.28307	12.82	4.3136	-9.6081	0	0	0	0
-0.14215	12.882	4.3173	-9.5995	0	0	0	0
-0.007688	12.931	4.3106	-9.5946	0	0	0	0
0.11689	12.959	4.2861	-9.5999	0	0	0	0
0.22924	12.96	4.2381	-9.6204	0	0	0	0
0.32837	12.939	4.1648	-9.658	0	0	0	0
0.41458	12.91	4.0691	-9.7108	0	0	0	0
0.48905	12.888	3.9569	-9.7749	0	0	0	0
0.55396	12.88	3.8344	-9.8465	0	0	0	0
0.61308	12.888	3.7066	-9.9216	0.59872	12.7	0	0
0.6712	12.911	3.5779	-9.9959	0	0	0	0
0.73247	12.943	3.4516	-10.065	0	0	0	0
0.79902	12.979	3.3308	-10.126	0	0	0	0
0.87105	13.019	3.2179	-10.178	0	0	0	0
0.94771	13.065	3.1147	-10.224	0	0	0	0
1.0277	13.12	3.0206	-10.267	0	0	1.0241	13.216
1.1095	13.189	2.9328	-10.312	0	0	0	0
1.1907	13.277	2.847	-10.363	0	0	0	0
1.2693	13.38	2.759	-10.421	0	0	0	0
1.3441	13.489	2.6664	-10.484	0	0	0	0
1.4151	13.596	2.5687	-10.555	0	0	0	0
1.4826	13.692	2.467	-10.634	0	0	0	0
1.5462	13.772	2.3627	-10.721	0	0	0	0
1.6055	13.834	2.2574	-10.815	0	0	0	0
1.6601	13.883	2.1533	-10.912	0	0	0	0
1.7085	13.921	2.0535	-11.003	0	0	0	0
1.7488	13.954	1.9608	-11.083	0	0	0	0
1.7801	13.991	1.8768	-11.146	0	0	0	0
1.8034	14.035	1.8009	-11.188	0	0	0	0
1.82	14.084	1.7297	-11.21	0	0	0	0
1.8307	14.127	1.6574	-11.217	0	0	0	0
1.8361	14.156	1.5768	-11.217	0	0	0	0
1.8369	14.171	1.4812	-11.217	0	0	0	0
1.8345	14.183	1.3669	-11.227	0	0	0	0
1.83	14.199	1.2349	-11.252	0	0	0	0
1.8242	14.224	1.0907	-11.298	0	0	0	0
1.8177	14.256	0.94078	-11.365	0	0	0	0
1.8108	14.286	0.78964	-11.45	0	0	0	0
1.8032	14.309	0.63891	-11.549	0	0	0	0
1.7945	14.32	0.48826	-11.66	0	0	0	0
1.7841	14.318	0.337	-11.777	0	0	0	0
1.7717	14.302	0.18538	-11.898	0	0	0	0
1.7575	14.272	0.035221	-12.019	0	0	0	0
1.7424	14.232	-0.11041	-12.138	0	0	0	0
1.7282	14.189	-0.24823	-12.254	-0.26895	-12.211	0	0
1.7162	14.15	-0.37587	-12.367	0	0	0	0
1.7065	14.12	-0.49245	-12.476	0	0	0	0
1.6979	14.099	-0.59847	-12.578	0	0	0	0
1.6883	14.083	-0.69561	-12.666	0	0	0	0
1.6757	14.068	-0.78683	-12.736	0	0	0	0
1.6586	14.047	-0.87627	-12.784	0	0	0	0
1.637	14.016	-0.96837	-12.811	0	0	0	0
1.6121	13.974	-1.0668	-12.82	0	0	0	0
1.5857	13.921	-1.1738	-12.82	0	0	0	0
1.5592	13.86	-1.2899	-12.822	0	0	0	0
1.5324	13.795	-1.4138	-12.838	0	0	-1.3958	-12.707
1.5038	13.724	-1.5429	-12.876	0	0	0	0
1.4722	13.649	-1.6741	-12.942	0	0	0	0
1.4375	13.573	-1.8045	-13.035	0	0	0	0
1.4008	13.5	-1.9315	-13.149	0	0	0	0
1.3644	13.433	-2.0521	-13.276	0	0	0	0
1.331	13.378	-2.1629	-13.403	0	0	0	0
1.3032	13.336	-2.2611	-13.52	0	0	0	0
1.2834	13.306	-2.3446	-13.62	0	0	0	0
1.2729	13.286	-2.4129	-13.7	0	0	0	0
1.273	13.276	-2.466	-13.761	0	0	0	0
1.2848	13.276	-2.5061	-13.81	0	0	0	0
1.3084	13.286	-2.5368	-13.848	0	0	0	0
1.342	13.303	-2.563	-13.881	0	0	0	0
1.3819	13.323	-2.5897	-13.911	0	0	0	0
1.4237	13.341	-2.6208	-13.939	0	0	0	0
1.4634	13.357	-2.658	-13.968	0	0	0	0
1.4987	13.371	-2.7008	-13.996	0	0	0	0
1.5291	13.382	-2.7463	-14.021	1.5548	13.368	0	0
1.5559	13.39	-2.7902	-14.042	0	0	0	0
1.582	13.396	-2.8279	-14.058	0	0	0	0
1.6102	13.398	-2.8561	-14.067	0	0	0	0
1.6424	13.392	-2.872	-14.071	0	0	0	0
1.6785	13.376	-2.8737	-14.072	0	0	0	0
1.7166	13.346	-2.8597	-14.072	0	0	0	0
1.7541	13.299	-2.8303	-14.071	0	0	0	0
1.7889	13.24	-2.7878	-14.071	0	0	0	0
1.8203	13.178	-2.7362	-14.069	0	0	0	0
1.8483	13.129	-2.6802	-14.065	0	0	0	0
1.8735	13.101	-2.6244	-14.056	0	0	0	0
1.8966	13.094	-2.5723	-14.042	0	0	0	0
1.9178	13.098	-2.526	-14.02	0	0	0	0
1.936	13.102	-2.4858	-13.991	0	0	0	0
1.9502	13.097	-2.4501	-13.957	0	0	0	0
1.9602	13.083	-2.4157	-13.918	0	0	0	0
1.9663	13.065	-2.3793	-13.875	0	0	0	0
1.9694	13.047	-2.3379	-13.828	0	0	0	0
1.9699	13.03	-2.2897	-13.775	0	0	1.9636	13.005
1.9681	13.012	-2.2343	-13.719	0	0	0	0
1.9638	12.988	-2.1731	-13.662	0	0	0	0
1.9567	12.954	-2.1087	-13.605	0	0	0	0
1.9464	12.908	-2.0441	-13.552	0	0	0	0
1.9331	12.852	-1.9826	-13.504	0	0	0	0
1.9175	12.789	-1.9256	-13.462	0	0	0	0
1.9004	12.723	-1.873	-13.423	0	0	0	0
1.883	12.659	-1.8228	-13.384	0	0	0	0
1.8661	12.6	-1.7721	-13.344	0	0	0	0
1.8493	12.547	-1.7189	-13.301	0	0	0	0
1.8305	12.496	-1.6618	-13.255	0	0	0	0
1.8067	12.448	-1.6005	-13.207	0	0	0	0
1.7759	12.404	-1.5343	-13.159	0	0	0	0
1.738	12.369	-1.4612	-13.11	0	0	0	0
1.6948	12.348	-1.3779	-13.058	0	0	0	0
1.6495	12.342	-1.2814	-13.001	0	0	0	0
1.6056	12.352	-1.1702	-12.938	0	0	0	0
1.5652	12.373	-1.0453	-12.871	0	0	0	0
1.5297	12.403	-0.90983	-12.801	0	0	0	0
1.4993	12.439	-0.76821	-12.726	0	0	0	0
1.4737	12.48	-0.62522	-12.642	0	0	0	0
1.4523	12.524	-0.48444	-12.547	0	0	0	0
1.4343	12.569	-0.34767	-12.442	0	0	0	0
1.4188	12.612	-0.21508	-12.329	0	0	0	0
1.4043	12.647	-0.085882	-12.211	0	0	0	0
1.3894	12.672	0.040793	-12.091	0	0	0	0
