## Supplementary material for "How to control unpredictable others in court-net sports": International match data: n4_1_4.txt

1.4071	12.909	-3.8195	-12.324	0	0	1.408	12.883
1.3981	12.87	-3.7751	-12.305	0	0	0	0
1.386	12.804	-3.7308	-12.286	0	0	0	0
1.372	12.711	-3.6864	-12.272	0	0	0	0
1.3584	12.596	-3.6431	-12.269	0	0	0	0
1.3467	12.471	-3.6031	-12.277	0	0	0	0
1.3378	12.347	-3.5691	-12.294	0	0	0	0
1.3318	12.237	-3.5428	-12.314	0	0	0	0
1.3287	12.151	-3.525	-12.332	0	0	0	0
1.3282	12.095	-3.515	-12.345	0	0	0	0
1.3302	12.066	-3.5115	-12.35	0	0	0	0
1.3343	12.06	-3.5126	-12.347	0	0	0	0
1.3399	12.066	-3.5173	-12.336	0	0	0	0
1.3459	12.076	-3.5253	-12.316	-3.5225	-12.321	0	0
1.3503	12.077	-3.5369	-12.287	0	0	0	0
1.3501	12.058	-3.5523	-12.251	0	0	0	0
1.3426	12.01	-3.571	-12.21	0	0	0	0
1.3271	11.935	-3.592	-12.172	0	0	0	0
1.3055	11.84	-3.6143	-12.14	0	0	0	0
1.2806	11.731	-3.6375	-12.114	0	0	0	0
1.2557	11.609	-3.6611	-12.094	0	0	0	0
1.2338	11.485	-3.6847	-12.078	0	0	0	0
1.2172	11.375	-3.7075	-12.064	0	0	0	0
1.2071	11.293	-3.7283	-12.051	0	0	0	0
1.2036	11.249	-3.7463	-12.038	0	0	0	0
1.2063	11.244	-3.7603	-12.024	0	0	0	0
1.2148	11.278	-3.7696	-12.006	0	0	0	0
1.2291	11.346	-3.7736	-11.982	0	0	0	0
1.2491	11.439	-3.7717	-11.951	0	0	0	0
1.2745	11.542	-3.7631	-11.913	0	0	0	0
1.3037	11.639	-3.7468	-11.872	0	0	0	0
1.3344	11.717	-3.7224	-11.829	0	0	-3.7458	-11.809
1.3644	11.766	-3.6907	-11.79	0	0	0	0
1.392	11.785	-3.6533	-11.76	0	0	0	0
1.416	11.776	-3.6126	-11.744	0	0	0	0
1.4352	11.749	-3.5707	-11.747	0	0	0	0
1.4488	11.716	-3.5294	-11.769	0	0	0	0
1.4576	11.687	-3.4897	-11.81	0	0	0	0
1.4638	11.668	-3.4518	-11.865	0	0	0	0
1.4707	11.664	-3.4158	-11.925	0	0	0	0
1.4821	11.678	-3.382	-11.983	0	0	0	0
1.5022	11.714	-3.3511	-12.032	0	0	0	0
1.5344	11.771	-3.3235	-12.067	0	0	0	0
1.5802	11.847	-3.2981	-12.087	0	0	0	0
1.6378	11.936	-3.272	-12.094	0	0	0	0
1.7017	12.027	-3.2408	-12.092	0	0	0	0
1.7653	12.109	-3.1995	-12.086	0	0	0	0
1.8232	12.172	-3.1437	-12.084	0	0	0	0
1.874	12.212	-3.0706	-12.092	0	0	0	0
1.9208	12.233	-2.9801	-12.115	0	0	0	0
1.9692	12.242	-2.8752	-12.154	0	0	0	0
2.0246	12.239	-2.7608	-12.207	0	0	0	0
2.0893	12.219	-2.6418	-12.269	0	0	0	0
2.1625	12.181	-2.5224	-12.339	0	0	0	0
2.2429	12.134	-2.405	-12.413	0	0	0	0
2.329	12.093	-2.2913	-12.488	0	0	0	0
2.4191	12.071	-2.1817	-12.558	0	0	0	0
2.5094	12.069	-2.0756	-12.622	2.5433	12.03	0	0
2.5954	12.074	-1.9722	-12.677	0	0	0	0
2.673	12.072	-1.8716	-12.725	0	0	0	0
2.7404	12.058	-1.7756	-12.772	0	0	0	0
2.7975	12.035	-1.6864	-12.822	0	0	0	0
2.8447	12.014	-1.6064	-12.875	0	0	0	0
2.8826	12.007	-1.5371	-12.931	0	0	0	0
2.913	12.02	-1.4781	-12.986	0	0	0	0
2.9384	12.051	-1.4272	-13.038	0	0	0	0
2.9605	12.088	-1.3812	-13.086	0	0	0	0
2.9797	12.12	-1.3379	-13.129	0	0	0	0
2.9961	12.137	-1.296	-13.168	0	0	0	0
3.0094	12.133	-1.2557	-13.202	0	0	0	0
3.0197	12.103	-1.2166	-13.234	0	0	0	0
3.0277	12.044	-1.1779	-13.265	0	0	0	0
3.0343	11.952	-1.1384	-13.299	0	0	0	0
3.0405	11.836	-1.0977	-13.338	0	0	0	0
3.0474	11.714	-1.0566	-13.384	0	0	0	0
3.0549	11.61	-1.0168	-13.436	0	0	3.0156	11.099
3.0616	11.539	-0.97985	-13.491	0	0	0	0
3.0647	11.501	-0.94748	-13.547	0	0	0	0
3.0612	11.484	-0.92035	-13.599	0	0	0	0
3.0488	11.474	-0.89776	-13.643	0	0	0	0
3.0267	11.463	-0.87777	-13.675	0	0	0	0
2.9958	11.443	-0.85811	-13.693	0	0	0	0
2.9594	11.413	-0.83679	-13.696	0	0	0	0
2.9217	11.379	-0.81237	-13.682	0	0	0	0
2.8862	11.345	-0.78421	-13.653	0	0	0	0
2.8548	11.318	-0.75267	-13.609	0	0	0	0
2.8268	11.297	-0.71927	-13.55	0	0	0	0
2.7992	11.283	-0.68669	-13.477	0	0	0	0
2.7688	11.271	-0.65846	-13.389	0	0	0	0
2.733	11.259	-0.63816	-13.284	0	0	0	0
2.6904	11.244	-0.62863	-13.161	0	0	0	0
2.6407	11.226	-0.63144	-13.021	0	0	0	0
2.5852	11.205	-0.64661	-12.87	0	0	0	0
2.5269	11.183	-0.67282	-12.719	0	0	0	0
2.4692	11.168	-0.70764	-12.575	0	0	0	0
2.4148	11.162	-0.7482	-12.441	0	0	0	0
2.3647	11.166	-0.79205	-12.316	0	0	0	0
2.3186	11.167	-0.8378	-12.197	0	0	0	0
2.2756	11.154	-0.88495	-12.078	0	0	0	0
2.2361	11.122	-0.93327	-11.957	0	0	0	0
2.2007	11.079	-0.98282	-11.832	0	0	0	0
2.1698	11.038	-1.0346	-11.702	0	0	0	0
2.1434	11.012	-1.0904	-11.564	0	0	0	0
2.1206	11.008	-1.1527	-11.419	0	0	0	0
2.0992	11.032	-1.223	-11.265	0	0	0	0
2.0767	11.083	-1.3022	-11.103	0	0	0	0
2.0503	11.157	-1.3899	-10.935	0	0	0	0
2.0187	11.242	-1.4833	-10.767	0	0	0	0
1.9833	11.324	-1.5784	-10.606	0	0	0	0
1.9475	11.396	-1.6722	-10.456	0	0	0	0
1.9146	11.453	-1.7641	-10.318	0	0	0	0
1.8867	11.496	-1.856	-10.186	0	0	0	0
1.8638	11.524	-1.9507	-10.052	0	0	0	0
1.8455	11.542	-2.0505	-9.9041	0	0	0	0
1.8304	11.557	-2.157	-9.7361	0	0	0	0
1.8165	11.577	-2.2702	-9.5462	0	0	0	0
1.8018	11.605	-2.3899	-9.338	0	0	0	0
1.7843	11.638	-2.5147	-9.1191	0	0	0	0
1.7637	11.667	-2.6415	-8.901	0	0	0	0
1.7404	11.69	-2.7665	-8.6992	0	0	0	0
1.7146	11.702	-2.8875	-8.5272	0	0	0	0
1.6872	11.703	-3.0053	-8.3884	0	0	0	0
1.6591	11.693	-3.122	-8.275	-1.7805	-4.7069	0	0
1.6322	11.674	-3.2401	-8.1717	0	0	0	0
1.608	11.644	-3.3605	-8.0624	0	0	0	0
1.5874	11.608	-3.4837	-7.9352	0	0	0	0
1.5701	11.569	-3.6108	-7.7833	0	0	0	0
1.5554	11.534	-3.7426	-7.6074	0	0	0	0
1.5422	11.506	-3.8785	-7.4165	0	0	0	0
1.5293	11.484	-4.0158	-7.2249	0	0	0	0
1.5148	11.466	-4.1502	-7.0456	0	0	0	0
1.4968	11.447	-4.2772	-6.8869	0	0	0	0
1.4741	11.424	-4.3937	-6.7501	0	0	0	0
1.4464	11.393	-4.4989	-6.6296	0	0	0	0
1.4153	11.356	-4.5942	-6.5147	0	0	0	0
1.3834	11.314	-4.6823	-6.3944	0	0	0	0
1.3532	11.27	-4.7645	-6.2628	0	0	-2.7389	-3.6219
1.326	11.23	-4.8408	-6.1206	0	0	0	0
1.3019	11.198	-4.9099	-5.975	0	0	0	0
1.2807	11.177	-4.9705	-5.8356	0	0	0	0
1.262	11.165	-5.0217	-5.7097	0	0	0	0
1.2458	11.156	-5.0639	-5.6016	0	0	0	0
1.232	11.145	-5.0989	-5.512	0	0	0	0
1.2203	11.124	-5.1292	-5.4382	0	0	0	0
1.2116	11.093	-5.1568	-5.3762	0	0	0	0
1.2071	11.056	-5.1826	-5.3217	0	0	0	0
1.2075	11.013	-5.2062	-5.272	0	0	0	0
1.2124	10.967	-5.227	-5.2244	0	0	0	0
1.2208	10.918	-5.2454	-5.1746	0	0	0	0
1.2308	10.871	-5.2633	-5.1171	0	0	0	0
1.2405	10.83	-5.2824	-5.048	0	0	0	0
1.2474	10.794	-5.3032	-4.9694	0	0	0	0
1.2494	10.76	-5.325	-4.8884	0	0	0	0
1.2445	10.727	-5.3468	-4.8138	0	0	0	0
1.2313	10.693	-5.3684	-4.7512	0	0	0	0
1.2087	10.657	-5.391	-4.7022	0	0	0	0
1.1766	10.612	-5.4159	-4.6643	0	0	0	0
1.1357	10.552	-5.4442	-4.6318	0	0	0	0
1.0875	10.472	-5.4757	-4.5983	0	0	0	0
1.0331	10.373	-5.5075	-4.5598	0	0	0	0
0.97347	10.256	-5.5347	-4.5158	0	0	0	0
0.9094	10.124	-5.5519	-4.467	0	0	0	0
0.84194	9.9772	-5.5544	-4.4136	0	0	0	0
0.77198	9.8176	-5.5377	-4.3566	0	0	0	0
0.70003	9.655	-5.4978	-4.2978	0	0	0	0
0.62657	9.5033	-5.4315	-4.2388	0	0	0	0
0.55188	9.3742	-5.3386	-4.1824	0	0	0	0
0.47547	9.2697	-5.2224	-4.1337	0	0	0	0
0.39599	9.1825	-5.0887	-4.0982	0	0	0	0
0.31197	9.1019	-4.9447	-4.079	0	0	0	0
0.22312	9.0187	-4.7975	-4.0746	0	0	0	0
0.13136	8.9249	-4.6537	-4.0793	0	0	0	0
0.040095	8.8128	-4.5177	-4.0857	0	0	0	0
-0.047965	8.6785	-4.3919	-4.0879	0	0	0	0
-0.1318	8.5253	-4.2768	-4.0828	0	0	0	0
-0.21178	8.3593	-4.171	-4.0707	0	0	0	0
-0.28988	8.1807	-4.071	-4.0544	0	0	0	0
-0.36997	7.9819	-3.9722	-4.0387	0	0	0	0
-0.45616	7.7529	-3.8703	-4.0312	0	0	0	0
-0.55009	7.4887	-3.7612	-4.0431	0	0	0	0
-0.65002	7.1932	-3.6422	-4.0868	0	0	0	0
-0.75296	6.8778	-3.513	-4.1704	0	0	0	0
-0.85714	6.5574	-3.3778	-4.2913	0	0	0	0
-0.96229	6.2446	-3.2442	-4.4345	0	0	0	0
-1.068	5.9469	-3.121	-4.5787	0	0	0	0
-1.1726	5.6684	-3.0151	-4.7069	-0.21724	0.98761	0	0
-1.2733	5.412	-2.9296	-4.8114	0	0	0	0
-1.3683	5.1774	-2.863	-4.8931	0	0	0	0
-1.4576	4.9628	-2.8099	-4.9599	0	0	0	0
-1.542	4.7665	-2.7626	-5.0215	0	0	0	0
-1.6221	4.587	-2.7141	-5.0852	0	0	0	0
-1.6981	4.4217	-2.6598	-5.1544	0	0	-0.30881	0.78397
-1.77	4.2689	-2.599	-5.2311	0	0	0	0
-1.8385	4.127	-2.5334	-5.3162	0	0	0	0
-1.9044	3.9943	-2.4658	-5.4096	0	0	0	0
-1.9672	3.8692	-2.3993	-5.51	0	0	0	0
-2.0261	3.7495	-2.3363	-5.6134	0	0	0	0
-2.0808	3.6322	-2.279	-5.7134	0	0	0	0
-2.1308	3.5132	-2.2283	-5.8022	0	0	0	0
-2.1759	3.3892	-2.1843	-5.8756	0	0	0	0
-2.2163	3.2606	-2.1461	-5.9339	0	0	0	0
-2.2528	3.1356	-2.1116	-5.9807	0	0	0	0
-2.2869	3.0285	-2.077	-6.0202	0	0	0	0
-2.3202	2.9523	-2.0366	-6.0554	0	0	0	0
-2.3541	2.9112	-1.9842	-6.0882	0	0	0	0
-2.3896	2.8986	-1.9149	-6.1199	0	0	0	0
-2.4259	2.9028	-1.8267	-6.1519	0	0	0	0
-2.4611	2.9137	-1.7221	-6.1863	0	0	0	0
-2.4925	2.9248	-1.6093	-6.2234	0	0	0	0
