## Supplementary material for "How to control unpredictable others in court-net sports": International match data: n4_2_1.txt

1.0839	12.476	-3.5718	-12.48	0	0	1.0802	12.443
1.0691	12.513	-3.5831	-12.492	0	0	0	0
1.0524	12.532	-3.5951	-12.511	0	0	0	0
1.0337	12.521	-3.6069	-12.539	0	0	0	0
1.0132	12.468	-3.6172	-12.575	0	0	0	0
0.99122	12.366	-3.6244	-12.618	0	0	0	0
0.96818	12.223	-3.6275	-12.664	0	0	0	0
0.94478	12.058	-3.6268	-12.708	0	0	0	0
0.9223	11.897	-3.6239	-12.745	0	0	0	0
0.90215	11.763	-3.6216	-12.771	-0.64658	-2.2816	0	0
0.8855	11.664	-3.6232	-12.784	0	0	0	0
0.87291	11.601	-3.6325	-12.784	0	0	0	0
0.86432	11.565	-3.6529	-12.772	0	0	0	0
0.8591	11.549	-3.6873	-12.753	0	0	0	0
0.85631	11.545	-3.7367	-12.728	0	0	0	0
0.85503	11.544	-3.7994	-12.702	0	0	0	0
0.85462	11.544	-3.8711	-12.678	0	0	0	0
0.85485	11.541	-3.9461	-12.656	0	0	0	0
0.85594	11.535	-4.0191	-12.637	0	0	0	0
0.85851	11.529	-4.0865	-12.619	0	0	0	0
0.86351	11.53	-4.1462	-12.603	0	0	0	0
0.8719	11.545	-4.1965	-12.587	0	0	0	0
0.88395	11.58	-4.2358	-12.572	0	0	0	0
0.89839	11.633	-4.2636	-12.56	0	0	0	0
0.91248	11.686	-4.2803	-12.548	0	0	0	0
0.92353	11.72	-4.2883	-12.535	0	0	0	0
0.93061	11.719	-4.2903	-12.523	0	0	0	0
0.93441	11.683	-4.2899	-12.509	0	0	-1.9105	-3.4352
0.9361	11.616	-4.2902	-12.492	0	0	0	0
0.93684	11.526	-4.2941	-12.473	0	0	0	0
0.93771	11.431	-4.3036	-12.453	0	0	0	0
0.93964	11.353	-4.3192	-12.435	0	0	0	0
0.9429	11.308	-4.3392	-12.423	0	0	0	0
0.94713	11.305	-4.3605	-12.418	0	0	0	0
0.95194	11.343	-4.3792	-12.42	0	0	0	0
0.95738	11.411	-4.3913	-12.425	0	0	0	0
0.96382	11.493	-4.3936	-12.43	0	0	0	0
0.97182	11.579	-4.3852	-12.43	0	0	0	0
0.98163	11.663	-4.3668	-12.424	0	0	0	0
0.99269	11.741	-4.3401	-12.416	0	0	0	0
1.003	11.802	-4.3074	-12.409	0	0	0	0
1.0096	11.839	-4.2714	-12.408	0	0	0	0
1.009	11.848	-4.2347	-12.41	0	0	0	0
0.99816	11.833	-4.1988	-12.411	0	0	0	0
0.97413	11.8	-4.162	-12.408	0	0	0	0
0.93517	11.753	-4.1202	-12.397	0	0	0	0
0.88123	11.7	-4.0678	-12.378	0	0	0	0
0.81376	11.648	-4	-12.355	0	0	0	0
0.73523	11.607	-3.9141	-12.329	0	0	0	0
0.6489	11.584	-3.8105	-12.303	0	0	0	0
0.55875	11.584	-3.6915	-12.283	0	0	0	0
0.46907	11.601	-3.5603	-12.269	0	0	0	0
0.38307	11.626	-3.4211	-12.263	0	0	0	0
0.30169	11.65	-3.2783	-12.264	0	0	0	0
0.22322	11.665	-3.1363	-12.271	0	0	0	0
0.14411	11.671	-2.9993	-12.278	0	0	0	0
0.06077	11.667	-2.8709	-12.283	0	0	0	0
-0.028491	11.655	-2.7531	-12.284	0	0	0	0
-0.12235	11.633	-2.6463	-12.285	0	0	0	0
-0.21714	11.605	-2.5502	-12.288	0	0	0	0
-0.30848	11.572	-2.4636	-12.297	0	0	0	0
-0.39277	11.535	-2.3837	-12.31	0	0	0	0
-0.46829	11.501	-2.3069	-12.325	0	0	0	0
-0.53567	11.471	-2.2301	-12.341	0	0	0	0
-0.59781	11.446	-2.1517	-12.357	-0.56032	3.4764	0	0
-0.65904	11.422	-2.0716	-12.373	0	0	0	0
-0.72383	11.395	-1.9907	-12.394	0	0	0	0
-0.79515	11.36	-1.9105	-12.424	0	0	0	0
-0.87383	11.313	-1.832	-12.47	0	0	-0.88864	11.311
-0.95912	11.255	-1.7566	-12.531	0	0	0	0
-1.0492	11.192	-1.6852	-12.606	0	0	0	0
-1.1417	11.129	-1.6187	-12.689	0	0	0	0
-1.234	11.069	-1.5577	-12.773	0	0	0	0
-1.324	11.011	-1.5025	-12.85	0	0	0	0
-1.4092	10.956	-1.4531	-12.916	0	0	0	0
-1.4865	10.904	-1.4089	-12.969	0	0	0	0
-1.5533	10.861	-1.3685	-13.005	0	0	0	0
-1.6074	10.828	-1.3288	-13.026	0	0	0	0
-1.6484	10.806	-1.2848	-13.035	0	0	0	0
-1.678	10.792	-1.2305	-13.034	0	0	0	0
-1.7002	10.785	-1.1604	-13.027	0	0	0	0
-1.7195	10.783	-1.0707	-13.015	0	0	0	0
-1.7404	10.788	-0.96069	-13.004	0	0	0	0
-1.7663	10.798	-0.83269	-12.995	0	0	0	0
-1.7989	10.817	-0.69148	-12.991	0	0	0	0
-1.8381	10.846	-0.54293	-12.994	0	0	0	0
-1.8819	10.883	-0.39237	-13	0	0	0	0
-1.9277	10.929	-0.24364	-13.005	0	0	0	0
-1.9724	10.984	-0.098571	-13.007	0	0	0	0
-2.0123	11.052	0.043252	-13.003	0	0	0	0
-2.0436	11.133	0.18378	-12.994	0	0	0	0
-2.0638	11.226	0.32545	-12.978	0	0	0	0
-2.0728	11.331	0.47029	-12.957	0	0	0	0
-2.0714	11.45	0.61909	-12.93	0	0	0	0
-2.0606	11.586	0.77088	-12.899	0	0	0	0
-2.041	11.732	0.92333	-12.869	0.92199	-12.814	0	0
-2.0129	11.876	1.0735	-12.841	0	0	0	0
-1.9768	12.004	1.2189	-12.816	0	0	0	0
-1.9341	12.101	1.3574	-12.794	0	0	0	0
-1.8872	12.165	1.487	-12.776	0	0	0	0
-1.8384	12.198	1.6061	-12.761	0	0	0	0
-1.7893	12.214	1.7139	-12.748	0	0	0	0
-1.7409	12.227	1.8109	-12.737	0	0	0	0
-1.6932	12.246	1.8974	-12.726	0	0	0	0
-1.6455	12.276	1.9739	-12.714	0	0	0	0
-1.5964	12.315	2.0413	-12.704	0	0	0	0
-1.5442	12.359	2.1009	-12.694	0	0	2.0898	-12.643
-1.4874	12.401	2.1536	-12.688	0	0	0	0
-1.4251	12.44	2.2	-12.685	0	0	0	0
-1.358	12.481	2.2406	-12.684	0	0	0	0
-1.2887	12.527	2.2758	-12.684	0	0	0	0
-1.221	12.581	2.3065	-12.682	0	0	0	0
-1.1585	12.638	2.3341	-12.677	0	0	0	0
-1.1043	12.691	2.3607	-12.666	0	0	0	0
-1.0606	12.732	2.3882	-12.651	0	0	0	0
-1.0272	12.761	2.4178	-12.634	0	0	0	0
-1.0019	12.778	2.4494	-12.617	0	0	0	0
-0.98152	12.786	2.4824	-12.604	0	0	0	0
-0.96398	12.787	2.5154	-12.596	0	0	0	0
-0.94993	12.782	2.546	-12.591	0	0	0	0
-0.94233	12.772	2.5704	-12.587	0	0	0	0
-0.94505	12.755	2.5847	-12.583	0	0	0	0
-0.96168	12.731	2.5852	-12.578	0	0	0	0
-0.9949	12.705	2.57	-12.573	0	0	0	0
-1.0458	12.681	2.539	-12.569	0	0	0	0
-1.1133	12.671	2.4938	-12.567	0	0	0	0
-1.1947	12.687	2.4364	-12.569	0	0	0	0
-1.2862	12.733	2.3699	-12.579	0	0	0	0
-1.3831	12.804	2.2973	-12.596	0	0	0	0
-1.4807	12.887	2.2209	-12.622	0	0	0	0
-1.5751	12.967	2.1424	-12.656	0	0	0	0
-1.6638	13.031	2.063	-12.699	0	0	0	0
-1.7451	13.072	1.9851	-12.745	0	0	0	0
-1.8184	13.091	1.9112	-12.791	0	0	0	0
-1.8826	13.092	1.8434	-12.835	0	0	0	0
-1.9375	13.085	1.7839	-12.874	0	0	0	0
-1.9838	13.074	1.7347	-12.907	0	0	0	0
-2.023	13.065	1.6961	-12.933	-2.0215	12.998	0	0
-2.0569	13.061	1.6667	-12.951	0	0	0	0
-2.0875	13.062	1.6432	-12.963	0	0	0	0
-2.1179	13.07	1.6215	-12.971	0	0	0	0
-2.1508	13.081	1.5987	-12.975	0	0	0	0
-2.1887	13.093	1.5728	-12.978	0	0	0	0
-2.2326	13.103	1.5431	-12.982	0	0	0	0
-2.2823	13.115	1.5091	-12.989	0	0	0	0
-2.3365	13.138	1.4711	-13.002	0	0	0	0
-2.3935	13.174	1.4293	-13.024	0	0	-2.4113	12.942
-2.4523	13.221	1.384	-13.057	0	0	0	0
-2.5127	13.265	1.3353	-13.103	0	0	0	0
-2.5746	13.292	1.2843	-13.16	0	0	0	0
-2.6366	13.295	1.2339	-13.226	0	0	0	0
-2.6954	13.274	1.1874	-13.294	0	0	0	0
-2.7469	13.241	1.1481	-13.357	0	0	0	0
-2.788	13.21	1.1181	-13.409	0	0	0	0
-2.8178	13.193	1.0988	-13.447	0	0	0	0
-2.8382	13.198	1.091	-13.47	0	0	0	0
-2.8524	13.229	1.096	-13.481	0	0	0	0
-2.8636	13.285	1.1154	-13.482	0	0	0	0
-2.8739	13.357	1.1506	-13.476	0	0	0	0
-2.8836	13.432	1.2008	-13.466	0	0	0	0
-2.8921	13.496	1.2629	-13.455	0	0	0	0
-2.8972	13.543	1.3317	-13.447	0	0	0	0
-2.8961	13.574	1.4015	-13.444	0	0	0	0
-2.8851	13.593	1.4677	-13.449	0	0	0	0
-2.8608	13.605	1.5271	-13.457	0	0	0	0
-2.8206	13.617	1.5783	-13.467	0	0	0	0
-2.7645	13.632	1.621	-13.471	0	0	0	0
-2.695	13.655	1.6548	-13.469	0	0	0	0
-2.6158	13.686	1.6798	-13.458	0	0	0	0
-2.5305	13.727	1.6965	-13.44	1.6978	-13.396	0	0
-2.4417	13.778	1.7062	-13.415	0	0	0	0
-2.3498	13.832	1.7102	-13.383	0	0	0	0
-2.254	13.881	1.7097	-13.345	0	0	0	0
-2.1534	13.915	1.7059	-13.302	0	0	0	0
-2.049	13.928	1.7005	-13.255	0	0	0	0
-1.9445	13.916	1.6949	-13.205	0	0	0	0
-1.8458	13.879	1.6907	-13.155	0	0	0	0
-1.7575	13.821	1.6887	-13.107	0	0	0	0
-1.6816	13.749	1.689	-13.062	0	0	0	0
-1.6173	13.681	1.6906	-13.021	0	0	0	0
-1.5618	13.635	1.6918	-12.985	0	0	0	0
-1.51	13.627	1.6907	-12.953	0	0	0	0
-1.4566	13.661	1.6862	-12.924	0	0	0	0
-1.3975	13.727	1.6774	-12.896	0	0	0	0
-1.3306	13.809	1.6643	-12.868	0	0	0	0
-1.2558	13.892	1.6478	-12.838	0	0	0	0
-1.1743	13.966	1.6299	-12.802	0	0	1.6165	-12.811
-1.0888	14.028	1.6127	-12.76	0	0	0	0
-1.0025	14.078	1.5975	-12.711	0	0	0	0
-0.91899	14.122	1.5855	-12.66	0	0	0	0
-0.84125	14.171	1.5768	-12.607	0	0	0	0
-0.77218	14.232	1.5704	-12.558	0	0	0	0
-0.71383	14.303	1.5645	-12.515	0	0	0	0
-0.66693	14.373	1.5567	-12.481	0	0	0	0
-0.63046	14.428	1.545	-12.455	0	0	0	0
-0.60124	14.451	1.5279	-12.437	0	0	0	0
-0.57403	14.434	1.505	-12.424	0	0	0	0
-0.54222	14.379	1.4777	-12.416	0	0	0	0
-0.49942	14.295	1.4484	-12.41	0	0	0	0
-0.44204	14.19	1.42	-12.407	0	0	0	0
-0.37086	14.07	1.3939	-12.404	0	0	0	0
-0.28992	13.939	1.3698	-12.401	0	0	0	0
-0.20381	13.803	1.3458	-12.397	0	0	0	0
-0.11578	13.669	1.3189	-12.391	0	0	0	0
-0.027011	13.542	1.2857	-12.382	0	0	0	0
0.062525	13.428	1.2439	-12.369	0	0	0	0
0.15187	13.328	1.193	-12.352	0	0	0	0
0.23789	13.241	1.134	-12.331	0	0	0	0
0.31714	13.166	1.0691	-12.309	0	0	0	0
0.38856	13.1	1.0007	-12.284	0	0	0	0
0.45412	13.045	0.93139	-12.258	0	0	0	0
0.51719	12.998	0.86378	-12.232	0	0	0	0
0.58037	12.949	0.80038	-12.204	0	0	0	0
0.64427	12.876	0.74277	-12.174	0	0	0	0
0.70786	12.765	0.691	-12.145	0	0	0	0
0.76951	12.613	0.64382	-12.119	0	0	0	0
0.82819	12.431	0.5999	-12.096	0	0	0	0
0.88426	12.237	0.55859	-12.079	0	0	0	0
0.93893	12.05	0.51997	-12.068	0	0	0	0
0.9933	11.879	0.48389	-12.063	0	0	0	0
1.0484	11.724	0.44893	-12.063	0	0	0	0
1.1052	11.583	0.41224	-12.069	0	0	0	0
1.1632	11.452	0.3707	-12.08	0	0	0	0
1.22	11.321	0.3227	-12.095	0	0	0	0
1.2723	11.181	0.26895	-12.112	0	0	0	0
1.3181	11.03	0.21184	-12.129	0	0	0	0
1.3573	10.861	0.15415	-12.142	0	0	0	0
1.3913	10.661	0.098371	-12.148	0	0	0	0
1.4215	10.418	0.046368	-12.146	0	0	0	0
1.4497	10.13	-0.000479	-12.135	0	0	0	0
1.4777	9.8081	-0.040908	-12.115	0	0	0	0
1.5068	9.4719	-0.07391	-12.085	0	0	0	0
1.5379	9.1399	-0.099308	-12.049	0	0	0	0
1.5716	8.8235	-0.11775	-12.007	0	0	0	0
1.6077	8.525	-0.13035	-11.962	0	0	0	0
1.6454	8.2391	-0.13855	-11.916	0	0	0	0
1.6835	7.9591	-0.14373	-11.868	0	0	0	0
1.7219	7.6819	-0.14687	-11.821	0	0	0	0
1.7607	7.4112	-0.14871	-11.775	0	0	0	0
1.8006	7.1563	-0.14994	-11.73	0	0	0	0
1.8423	6.9262	-0.15111	-11.685	0	0	0	0
1.8867	6.7244	-0.15241	-11.638	0	0	0	0
1.9338	6.5476	-0.15386	-11.588	1.9348	6.4288	0	0
1.9827	6.3886	-0.15531	-11.535	0	0	0	0
2.0325	6.2393	-0.1562	-11.478	0	0	0	0
2.0818	6.0919	-0.15579	-11.417	0	0	0	0
2.1288	5.9406	-0.15343	-11.353	0	0	0	0
2.1723	5.7835	-0.14893	-11.289	0	0	0	0
2.2126	5.6233	-0.14286	-11.229	0	0	0	0
2.2508	5.4639	-0.13655	-11.177	0	0	2.2637	5.3028
2.2876	5.3079	-0.13174	-11.136	0	0	0	0
2.3236	5.1574	-0.12995	-11.104	0	0	0	0
2.3591	5.0163	-0.13209	-11.082	0	0	0	0
2.394	4.8893	-0.1384	-11.065	0	0	0	0
2.4268	4.7784	-0.14852	-11.05	0	0	0	0
2.4556	4.6815	-0.16137	-11.035	0	0	0	0
2.4795	4.5965	-0.1748	-11.018	0	0	0	0
2.4988	4.5241	-0.18504	-10.998	0	0	0	0
2.5147	4.4646	-0.18673	-10.974	0	0	0	0
2.5285	4.4147	-0.17395	-10.947	0	0	0	0
2.5417	4.3684	-0.14214	-10.918	0	0	0	0
2.5563	4.321	-0.089539	-10.889	0	0	0	0
2.5737	4.2713	-0.018105	-10.861	0	0	0	0
2.5943	4.2205	0.066866	-10.835	0	0	0	0
2.6173	4.1684	0.15842	-10.815	0	0	0	0
2.6409	4.1128	0.25011	-10.803	0	0	0	0
2.6633	4.0516	0.33734	-10.801	0	0	0	0
2.6837	3.9856	0.41782	-10.809	0	0	0	0
2.7015	3.9182	0.49126	-10.824	0	0	0	0
2.7159	3.8558	0.55866	-10.842	0	0	0	0
2.7257	3.8053	0.62216	-10.86	0	0	0	0
2.7287	3.7725	0.68537	-10.879	0	0	0	0
2.7229	3.7612	0.75311	-10.901	0	0	0	0
2.7069	3.7719	0.82953	-10.934	0	0	0	0
2.6804	3.8009	0.91587	-10.983	0	0	0	0
2.6429	3.8388	1.0096	-11.05	0	0	0	0
2.5937	3.872	1.1052	-11.131	0	0	0	0
2.5326	3.8893	1.1963	-11.223	0	0	0	0
2.4612	3.8874	1.2783	-11.319	0	0	0	0
2.3835	3.8715	1.3492	-11.413	0	0	0	0
2.3059	3.8518	1.4094	-11.499	0	0	0	0
2.2353	3.8385	1.4599	-11.572	0	0	0	0
2.1771	3.8381	1.502	-11.631	0	0	0	0
2.1335	3.8515	1.5375	-11.675	1.526	-11.612	0	0
2.103	3.8753	1.5682	-11.708	0	0	0	0
2.0818	3.9051	1.5956	-11.735	0	0	0	0
2.0641	3.9386	1.6199	-11.758	0	0	0	0
2.0439	3.9773	1.6409	-11.784	0	0	0	0
2.0172	4.0265	1.6576	-11.815	0	0	0	0
1.9828	4.0903	1.6679	-11.854	0	0	1.675	-11.78
1.9421	4.169	1.6699	-11.901	0	0	0	0
1.8987	4.2573	1.6619	-11.956	0	0	0	0
1.8562	4.3468	1.6439	-12.021	0	0	0	0
1.8179	4.4292	1.6171	-12.096	0	0	0	0
1.7862	4.4988	1.5836	-12.183	0	0	0	0
1.7624	4.5527	1.5453	-12.282	0	0	0	0
1.7471	4.5899	1.504	-12.39	0	0	0	0
1.7397	4.6119	1.4616	-12.499	0	0	0	0
1.7388	4.6218	1.4207	-12.602	0	0	0	0
1.7415	4.6233	1.3846	-12.693	0	0	0	0
1.7445	4.6196	1.3559	-12.767	0	0	0	0
1.7432	4.6132	1.3353	-12.827	0	0	0	0
1.7323	4.6063	1.3214	-12.874	0	0	0	0
1.7069	4.6009	1.3115	-12.916	0	0	0	0
1.664	4.5997	1.3026	-12.956	0	0	0	0
1.6026	4.606	1.292	-12.997	0	0	0	0
1.5233	4.6236	1.2771	-13.035	0	0	0	0
1.4269	4.6548	1.2562	-13.064	0	0	0	0
1.3147	4.6993	1.2275	-13.077	0	0	0	0
1.1889	4.7507	1.1904	-13.068	0	0	0	0
1.0528	4.7972	1.1446	-13.038	0	0	0	0
0.91113	4.8256	1.0909	-12.99	0	0	0	0
0.76854	4.8278	1.0301	-12.933	0	0	0	0
0.62868	4.8033	0.96298	-12.874	0	0	0	0
0.4935	4.759	0.8911	-12.822	0	0	0	0
0.36391	4.7057	0.81661	-12.779	0	0	0	0
0.24027	4.6545	0.74212	-12.747	-3.97	11.257	0	0
0.12216	4.6118	0.67019	-12.727	0	0	-4.1139	11.649
0.008619	4.5798	0.60277	-12.716	0	0	0	0
