## Supplementary material for "How to control unpredictable others in court-net sports": International match data: n4_2_2.txt

1.0193	12.86	-3.5403	-12.409	0	0	1.0162	12.828
1.0138	12.84	-3.5458	-12.414	0	0	0	0
1.0059	12.807	-3.5527	-12.426	0	0	0	0
0.99635	12.761	-3.5601	-12.446	0	0	0	0
0.98603	12.702	-3.5664	-12.476	0	0	0	0
0.97527	12.624	-3.5698	-12.514	0	0	0	0
0.96373	12.521	-3.5698	-12.557	0	0	0	0
0.95076	12.388	-3.5672	-12.6	0	0	0	0
0.93611	12.228	-3.5641	-12.638	0	0	0	0
0.92042	12.056	-3.563	-12.666	0	0	0	0
0.90518	11.891	-3.566	-12.683	0	0	0	0
0.89218	11.753	-3.5746	-12.691	0	0	0	0
0.88273	11.649	-3.5889	-12.69	0	0	0	0
0.87739	11.577	-3.6079	-12.685	0	0	0	0
0.87642	11.524	-3.6294	-12.676	0	0	0	0
0.88018	11.482	-3.6505	-12.667	-3.6814	-12.618	0	0
0.88918	11.44	-3.6688	-12.66	0	0	0	0
0.9038	11.401	-3.6839	-12.654	0	0	0	0
0.9237	11.373	-3.6963	-12.65	0	0	0	0
0.94745	11.367	-3.7069	-12.646	0	0	0	0
0.97255	11.39	-3.7163	-12.642	0	0	0	0
0.9955	11.436	-3.7244	-12.637	0	0	0	0
1.0125	11.488	-3.7312	-12.631	0	0	0	0
1.0207	11.529	-3.7372	-12.623	0	0	0	0
1.0192	11.554	-3.7428	-12.615	0	0	0	0
1.0096	11.564	-3.7488	-12.604	0	0	0	0
0.99509	11.567	-3.7553	-12.591	0	0	0	0
0.98038	11.568	-3.7625	-12.576	0	0	0	0
0.96977	11.569	-3.7696	-12.56	0	0	-3.7695	-12.482
0.96573	11.571	-3.7761	-12.546	0	0	0	0
0.96853	11.573	-3.7817	-12.535	0	0	0	0
0.97656	11.576	-3.7867	-12.527	0	0	0	0
0.98736	11.583	-3.7918	-12.521	0	0	0	0
0.9989	11.598	-3.7975	-12.515	0	0	0	0
1.01	11.625	-3.804	-12.506	0	0	0	0
1.0199	11.667	-3.8115	-12.493	0	0	0	0
1.0277	11.725	-3.8201	-12.476	0	0	0	0
1.0332	11.795	-3.8296	-12.453	0	0	0	0
1.037	11.868	-3.8395	-12.428	0	0	0	0
1.0416	11.937	-3.8486	-12.399	0	0	0	0
1.0519	12	-3.8552	-12.369	0	0	0	0
1.0743	12.061	-3.8568	-12.34	0	0	0	0
1.1152	12.126	-3.8504	-12.315	0	0	0	0
1.1773	12.197	-3.8326	-12.295	0	0	0	0
1.2588	12.272	-3.7997	-12.28	0	0	0	0
1.3533	12.349	-3.7488	-12.271	0	0	0	0
1.4523	12.423	-3.6782	-12.269	0	0	0	0
1.5477	12.487	-3.588	-12.273	0	0	0	0
1.6344	12.539	-3.4805	-12.281	0	0	0	0
1.7101	12.575	-3.36	-12.293	0	0	0	0
1.7746	12.596	-3.233	-12.307	0	0	0	0
1.8287	12.601	-3.1068	-12.322	0	0	0	0
1.8743	12.596	-2.9887	-12.337	1.8671	12.511	0	0
1.9137	12.585	-2.8836	-12.351	0	0	0	0
1.95	12.573	-2.794	-12.363	0	0	0	0
1.9856	12.563	-2.7195	-12.374	0	0	0	0
2.0214	12.558	-2.6587	-12.383	0	0	0	0
2.0568	12.559	-2.6092	-12.393	0	0	0	0
2.0899	12.568	-2.5679	-12.402	0	0	0	0
2.1192	12.58	-2.5299	-12.41	0	0	0	0
2.1436	12.589	-2.4901	-12.417	0	0	0	0
2.1631	12.589	-2.4449	-12.422	0	0	0	0
2.1785	12.577	-2.3926	-12.424	0	0	0	0
2.191	12.552	-2.3338	-12.423	0	0	0	0
2.2019	12.514	-2.27	-12.421	0	0	0	0
2.213	12.47	-2.2031	-12.421	0	0	0	0
2.2262	12.433	-2.1347	-12.426	0	0	0	0
2.2432	12.416	-2.0662	-12.44	0	0	0	0
2.2641	12.422	-1.9986	-12.464	0	0	2.2434	12.137
2.2874	12.44	-1.9331	-12.495	0	0	0	0
2.3116	12.452	-1.8719	-12.533	0	0	0	0
2.3364	12.444	-1.8169	-12.575	0	0	0	0
2.3631	12.414	-1.7691	-12.619	0	0	0	0
2.3927	12.374	-1.7284	-12.662	0	0	0	0
2.4257	12.338	-1.6933	-12.699	0	0	0	0
2.4619	12.314	-1.661	-12.729	0	0	0	0
2.5008	12.303	-1.628	-12.747	0	0	0	0
2.5425	12.307	-1.5896	-12.754	0	0	0	0
2.5868	12.334	-1.5405	-12.751	0	0	0	0
2.634	12.39	-1.4762	-12.742	0	0	0	0
2.6843	12.474	-1.3935	-12.738	0	0	0	0
2.7371	12.575	-1.2919	-12.746	0	0	0	0
2.7894	12.674	-1.1736	-12.774	0	0	0	0
2.8362	12.753	-1.0432	-12.824	0	0	0	0
2.8719	12.8	-0.90768	-12.896	0	0	0	0
2.8903	12.81	-0.77494	-12.981	0	0	0	0
2.8863	12.791	-0.65219	-13.069	0	0	0	0
2.8556	12.754	-0.54393	-13.149	0	0	0	0
2.7961	12.713	-0.45096	-13.213	0	0	0	0
2.7086	12.679	-0.371	-13.258	0	0	0	0
2.5974	12.659	-0.29979	-13.284	0	0	0	0
2.4698	12.66	-0.23214	-13.295	0	0	0	0
2.3335	12.676	-0.16314	-13.294	-0.20799	-13.31	0	0
2.1943	12.694	-0.089748	-13.286	0	0	0	0
2.0561	12.702	-0.011849	-13.275	0	0	0	0
1.9216	12.693	0.067903	-13.267	0	0	0	0
1.7944	12.672	0.14529	-13.264	0	0	0	0
1.6787	12.654	0.21598	-13.266	0	0	0	0
1.5787	12.656	0.27674	-13.27	0	0	0	0
1.4959	12.687	0.32617	-13.276	0	0	0	0
1.4278	12.738	0.36461	-13.283	0	0	0	0
1.3694	12.792	0.3938	-13.292	0	0	0	0
1.3151	12.837	0.41657	-13.301	0	0	0	0
1.2614	12.868	0.4359	-13.31	0	0	0	0
1.2077	12.886	0.45396	-13.32	0	0	0	0
1.1553	12.897	0.47145	-13.33	0	0	0	0
1.1053	12.908	0.48775	-13.34	0	0	0	0
1.0583	12.924	0.50199	-13.35	0	0	0	0
1.0136	12.948	0.51411	-13.358	0	0	0.5267	-13.316
0.96944	12.98	0.52538	-13.365	0	0	0	0
0.92413	13.015	0.5381	-13.369	0	0	0	0
0.87713	13.051	0.55488	-13.37	0	0	0	0
0.82981	13.085	0.57752	-13.366	0	0	0	0
0.7848	13.116	0.60603	-13.359	0	0	0	0
0.74494	13.149	0.63792	-13.349	0	0	0	0
0.71262	13.18	0.66832	-13.338	0	0	0	0
0.68885	13.206	0.69173	-13.328	0	0	0	0
0.67212	13.225	0.70438	-13.322	0	0	0	0
0.65825	13.234	0.70542	-13.323	0	0	0	0
0.64147	13.236	0.6963	-13.331	0	0	0	0
0.6157	13.234	0.67955	-13.345	0	0	0	0
0.57584	13.232	0.65765	-13.365	0	0	0	0
0.51836	13.237	0.63243	-13.393	0	0	0	0
0.44124	13.254	0.60505	-13.428	0	0	0	0
0.34395	13.289	0.57633	-13.47	0	0	0	0
0.22837	13.342	0.54728	-13.517	0	0	0	0
0.099178	13.409	0.51902	-13.566	0	0	0	0
-0.037678	13.48	0.49245	-13.612	0	0	0	0
-0.17756	13.543	0.46821	-13.651	0	0	0	0
-0.31887	13.585	0.44675	-13.679	0	0	0	0
-0.4631	13.599	0.42831	-13.692	0	0	0	0
-0.61378	13.579	0.4126	-13.685	0	0	0	0
-0.77483	13.528	0.39885	-13.658	0	0	0	0
-0.94826	13.454	0.38614	-13.616	0	0	0	0
-1.1328	13.366	0.37382	-13.563	0	0	0	0
-1.3244	13.277	0.36166	-13.506	0	0	0	0
-1.5187	13.195	0.34985	-13.45	0	0	0	0
-1.7116	13.127	0.33904	-13.401	-1.7176	13.038	0	0
-1.9008	13.072	0.33007	-13.358	0	0	0	0
-2.0844	13.031	0.32354	-13.323	0	0	0	0
-2.2609	12.999	0.31976	-13.294	0	0	0	0
-2.4287	12.975	0.31884	-13.267	0	0	0	0
-2.5874	12.957	0.32079	-13.239	0	0	0	0
-2.7364	12.945	0.32547	-13.21	0	0	0	0
-2.8743	12.937	0.33274	-13.178	0	0	0	0
-2.9993	12.933	0.34259	-13.143	0	0	0	0
-3.1096	12.936	0.35496	-13.107	0	0	0	0
-3.2045	12.951	0.36947	-13.072	0	0	0	0
-3.2852	12.982	0.38517	-13.04	0	0	0	0
-3.3544	13.028	0.40077	-13.013	0	0	0	0
-3.4157	13.084	0.41487	-12.993	0	0	-3.3996	12.995
-3.4727	13.14	0.42631	-12.979	0	0	0	0
-3.529	13.189	0.4347	-12.972	0	0	0	0
-3.5873	13.229	0.44051	-12.968	0	0	0	0
-3.6489	13.262	0.44477	-12.967	0	0	0	0
-3.7135	13.293	0.44856	-12.967	0	0	0	0
-3.7792	13.325	0.45264	-12.968	0	0	0	0
-3.8436	13.356	0.45716	-12.97	0	0	0	0
-3.9038	13.382	0.46139	-12.973	0	0	0	0
-3.958	13.4	0.46389	-12.977	0	0	0	0
-4.006	13.408	0.46334	-12.983	0	0	0	0
-4.0485	13.404	0.45942	-12.992	0	0	0	0
-4.0857	13.391	0.45307	-13.004	0	0	0	0
-4.1178	13.366	0.44614	-13.018	0	0	0	0
-4.1467	13.331	0.44087	-13.035	0	0	0	0
-4.1759	13.288	0.43953	-13.053	0	0	0	0
-4.2082	13.243	0.44391	-13.07	0	0	0	0
-4.2441	13.202	0.45474	-13.083	0	0	0	0
-4.2809	13.171	0.47152	-13.091	0	0	0	0
-4.3141	13.152	0.49256	-13.09	0	0	0	0
-4.3385	13.144	0.51493	-13.078	0	0	0	0
-4.3488	13.143	0.5347	-13.057	0	0	0	0
-4.3397	13.145	0.54789	-13.027	0	0	0	0
-4.3069	13.142	0.55131	-12.989	0.55326	-12.963	0	0
-4.2489	13.127	0.54266	-12.943	0	0	0	0
-4.1679	13.096	0.52071	-12.891	0	0	0	0
-4.0691	13.052	0.4858	-12.832	0	0	0	0
-3.9579	13.003	0.43995	-12.771	0	0	0	0
-3.8385	12.953	0.38655	-12.71	0	0	0	0
-3.7135	12.906	0.33025	-12.653	0	0	0	0
-3.5847	12.87	0.27643	-12.601	0	0	0	0
-3.4548	12.848	0.22986	-12.557	0	0	0	0
-3.328	12.842	0.19343	-12.518	0	0	0	0
-3.2084	12.844	0.16781	-12.485	0	0	0	0
-3.0985	12.845	0.15204	-12.455	0	0	0	0
-2.9982	12.84	0.14457	-12.426	0	0	0	0
-2.9058	12.83	0.14395	-12.398	0	0	0	0
-2.819	12.824	0.14893	-12.37	0	0	0	0
-2.734	12.824	0.15806	-12.342	0	0	0	0
-2.6467	12.824	0.16923	-12.314	0	0	0.18	-12.241
-2.5529	12.816	0.17978	-12.286	0	0	0	0
-2.4496	12.797	0.18697	-12.257	0	0	0	0
-2.3366	12.772	0.18828	-12.229	0	0	0	0
-2.2168	12.757	0.18178	-12.202	0	0	0	0
-2.0953	12.765	0.16669	-12.18	0	0	0	0
-1.9769	12.802	0.14368	-12.165	0	0	0	0
-1.8654	12.862	0.11452	-12.158	0	0	0	0
-1.7638	12.929	0.081408	-12.159	0	0	0	0
-1.6742	12.988	0.046675	-12.167	0	0	0	0
-1.5968	13.031	0.012589	-12.18	0	0	0	0
-1.5302	13.056	-0.019003	-12.195	0	0	0	0
-1.4713	13.071	-0.047145	-12.209	0	0	0	0
-1.4162	13.083	-0.071809	-12.22	0	0	0	0
-1.3592	13.094	-0.09327	-12.229	0	0	0	0
-1.2933	13.101	-0.11163	-12.235	0	0	0	0
-1.211	13.099	-0.12696	-12.24	0	0	0	0
-1.1065	13.089	-0.13943	-12.242	0	0	0	0
-0.97934	13.076	-0.14921	-12.242	0	0	0	0
-0.83444	13.067	-0.15636	-12.238	0	0	0	0
-0.67953	13.068	-0.16092	-12.226	0	0	0	0
-0.52095	13.082	-0.163	-12.204	0	0	0	0
-0.36086	13.11	-0.16284	-12.17	0	0	0	0
-0.19698	13.151	-0.16051	-12.119	0	0	0	0
-0.025246	13.204	-0.1557	-12.052	0	0	0	0
0.15604	13.263	-0.14758	-11.968	0	0	0	0
0.3443	13.325	-0.13495	-11.869	0	0	0	0
0.5348	13.382	-0.11662	-11.758	0	0	0	0
0.72433	13.431	-0.091921	-11.639	0	0	0	0
0.91258	13.469	-0.061527	-11.513	0.85794	13.453	0	0
1.1004	13.497	-0.027554	-11.381	0	0	0	0
1.2868	13.513	0.007083	-11.241	0	0	0	0
1.4683	13.515	0.039717	-11.091	0	0	0	0
1.6408	13.5	0.068643	-10.93	0	0	0	0
1.8024	13.468	0.093213	-10.758	0	0	0	0
1.9542	13.421	0.11355	-10.582	0	0	0	0
2.0997	13.367	0.13023	-10.411	0	0	0	0
2.2423	13.316	0.14423	-10.249	0	0	0	0
2.3835	13.275	0.15672	-10.098	0	0	0	0
2.5225	13.248	0.16891	-9.9572	0	0	0	0
2.6577	13.239	0.18171	-9.8224	0	0	0	0
2.7877	13.253	0.19554	-9.6872	0	0	2.7848	13.074
2.9115	13.287	0.20999	-9.5451	0	0	0	0
3.0274	13.335	0.22345	-9.3928	0	0	0	0
3.1337	13.382	0.23336	-9.2315	0	0	0	0
3.2296	13.42	0.23708	-9.0668	0	0	0	0
3.3158	13.449	0.23319	-8.9058	0	0	0	0
3.3939	13.476	0.22252	-8.7535	0	0	0	0
3.4652	13.506	0.20827	-8.6116	0	0	0	0
3.5301	13.544	0.19478	-8.4799	0	0	0	0
3.5898	13.592	0.18597	-8.3571	0	0	0	0
3.6456	13.647	0.1853	-8.2402	0	0	0	0
3.6985	13.702	0.19657	-8.1249	0	0	0	0
3.7489	13.751	0.22359	-8.0074	0	0	0	0
3.7966	13.79	0.26841	-7.8866	0	0	0	0
3.8416	13.814	0.32982	-7.7654	0	0	0	0
3.884	13.815	0.40358	-7.6495	0	0	0	0
3.9234	13.789	0.48429	-7.5438	0	0	0	0
3.9586	13.737	0.56745	-7.4505	0	0	0	0
3.9886	13.673	0.65025	-7.3679	0	0	0	0
4.0135	13.611	0.73124	-7.2907	0	0	0	0
4.0345	13.563	0.80984	-7.2121	0	0	0	0
4.0538	13.538	0.88595	-7.1277	0	0	0	0
4.0736	13.543	0.95969	-7.0382	0	0	0	0
4.0949	13.577	1.0314	-6.9468	0	0	0	0
4.1173	13.632	1.1025	-6.8574	1.0969	-6.7788	0	0
4.1382	13.692	1.1753	-6.7724	0	0	0	0
4.1543	13.742	1.2531	-6.6926	0	0	0	0
4.1621	13.773	1.3392	-6.6177	0	0	0	0
4.158	13.782	1.4359	-6.5469	0	0	0	0
4.138	13.771	1.5438	-6.4808	0	0	0	0
4.098	13.74	1.6613	-6.4195	0	0	0	0
4.0356	13.697	1.786	-6.3613	0	0	0	0
3.9516	13.651	1.9158	-6.3048	0	0	0	0
3.8497	13.613	2.0484	-6.2496	0	0	2.0096	-6.1872
3.7351	13.591	2.1816	-6.1968	0	0	0	0
3.6127	13.588	2.3124	-6.1474	0	0	0	0
3.4864	13.598	2.4393	-6.1011	0	0	0	0
3.358	13.615	2.5625	-6.0554	0	0	0	0
3.2282	13.632	2.6841	-6.0065	0	0	0	0
3.0978	13.649	2.807	-5.9523	0	0	0	0
2.9681	13.664	2.9346	-5.8941	0	0	0	0
2.8406	13.678	3.0694	-5.8367	0	0	0	0
2.7161	13.686	3.2118	-5.7862	0	0	0	0
2.5933	13.684	3.3597	-5.7468	0	0	0	0
2.4702	13.671	3.5087	-5.7173	0	0	0	0
2.3458	13.653	3.6542	-5.6929	0	0	0	0
2.2203	13.637	3.7917	-5.6705	0	0	0	0
2.0938	13.626	3.9175	-5.651	0	0	0	0
1.9648	13.62	4.0295	-5.637	0	0	0	0
1.8311	13.617	4.1274	-5.6291	0	0	0	0
1.6928	13.62	4.2126	-5.6245	0	0	0	0
1.5526	13.635	4.2867	-5.6182	0	0	0	0
1.4146	13.659	4.3506	-5.6064	0	0	0	0
1.2811	13.681	4.4045	-5.5887	0	0	0	0
1.1512	13.689	4.4489	-5.5683	0	0	0	0
1.0222	13.675	4.4849	-5.5498	0	0	0	0
0.89223	13.636	4.5137	-5.537	0	0	0	0
0.76244	13.569	4.5371	-5.5319	0	0	0	0
0.63799	13.476	4.5566	-5.5348	0	0	0	0
0.52535	13.367	4.5736	-5.5439	0	0	0	0
0.42811	13.248	4.5879	-5.5572	0	0	0	0
0.34495	13.123	4.5976	-5.5726	0	0	0	0
0.2712	12.994	4.6004	-5.5886	0	0	0	0
0.20132	12.866	4.5942	-5.6031	0.10894	7.4252	0	0
0.12997	12.749	4.5776	-5.6139	0	0	0	0
0.052226	12.643	4.5494	-5.6188	0	0	0	0
-0.035526	12.536	4.509	-5.6164	0	0	0	0
-0.1342	12.414	4.4573	-5.6059	0	0	-0.020857	7.3018
-0.24127	12.271	4.3963	-5.5873	0	0	0	0
-0.35175	12.115	4.3274	-5.5625	0	0	0	0
-0.46093	11.95	4.2506	-5.5355	0	0	0	0
-0.5666	11.773	4.1655	-5.5124	0	0	0	0
-0.66879	11.577	4.0723	-5.4999	0	0	0	0
-0.7678	11.36	3.9723	-5.5036	0	0	0	0
-0.863	11.125	3.8672	-5.5268	0	0	0	0
-0.95328	10.884	3.7584	-5.5698	0	0	0	0
-1.0384	10.646	3.646	-5.6293	0	0	0	0
-1.1194	10.417	3.5287	-5.6979	0	0	0	0
-1.1981	10.203	3.4053	-5.7674	0	0	0	0
-1.2768	10.007	3.2762	-5.832	0	0	0	0
-1.3582	9.8269	3.1433	-5.8893	0	0	0	0
-1.4446	9.6625	3.0096	-5.9398	0	0	0	0
-1.5357	9.5141	2.877	-5.9851	0	0	0	0
-1.6289	9.3802	2.7453	-6.0266	0	0	0	0
-1.7202	9.2588	2.6131	-6.0654	0	0	0	0
-1.8065	9.1506	2.4784	-6.1033	0	0	0	0
-1.8866	9.0588	2.3402	-6.1425	0	0	0	0
-1.9613	8.9864	2.1996	-6.185	0	0	0	0
-2.0322	8.9356	2.0599	-6.233	0	0	0	0
-2.1003	8.9055	1.924	-6.2884	0	0	0	0
-2.1657	8.8932	1.792	-6.3516	0	0	0	0
-2.2279	8.8938	1.6604	-6.4222	0	0	0	0
-2.2857	8.9014	1.5235	-6.5009	0.28574	-1.1358	0	0
-2.3378	8.9081	1.3756	-6.5885	0	0	0	0
-2.3826	8.9036	1.2141	-6.683	0	0	0	0
-2.4184	8.8751	1.0408	-6.7799	0	0	0	0
-2.4449	8.8113	0.86114	-6.8758	0	0	0	0
-2.4624	8.7093	0.68154	-6.9705	0	0	0	0
-2.4718	8.5812	0.50736	-7.067	0	0	0	0
-2.4734	8.45	0.3415	-7.1682	0	0	0	0
-2.4677	8.3366	0.18337	-7.2758	0	0	0.028249	-1.292
-2.4548	8.2491	0.029	-7.3912	0	0	0	0
-2.4339	8.1825	-0.12712	-7.5158	0	0	0	0
-2.4031	8.124	-0.28902	-7.6516	0	0	0	0
-2.3605	8.0589	-0.45661	-7.8002	0	0	0	0
-2.3064	7.9758	-0.62437	-7.9599	0	0	0	0
-2.2429	7.8719	-0.78245	-8.1234	0	0	0	0
-2.1751	7.7551	-0.92036	-8.2785	0	0	0	0
-2.1102	7.6402	-1.0311	-8.413	0	0	0	0
