## Supplementary material for "How to control unpredictable others in court-net sports": International match data: n4_3_1.txt

1.8497	-12.093	-2.8268	12.707	0	0	1.8516	-12.095
1.8684	-12.061	-2.8362	12.706	0	0	0	0
1.8873	-12.028	-2.8473	12.697	0	0	0	0
1.9058	-11.996	-2.8604	12.678	0	0	0	0
1.9248	-11.963	-2.8759	12.642	0	0	0	0
1.9451	-11.929	-2.893	12.587	0	0	0	0
1.9667	-11.894	-2.9095	12.512	0	0	0	0
1.9884	-11.86	-2.922	12.419	0	0	0	0
2.0083	-11.827	-2.9282	12.313	0	0	0	0
2.0241	-11.794	-2.928	12.201	0	0	0	0
2.0334	-11.758	-2.9239	12.095	0	0	0	0
2.0343	-11.719	-2.9202	12.005	0	0	0	0
2.026	-11.675	-2.9231	11.934	0	0	0	0
2.0084	-11.63	-2.9396	11.884	0	0	0	0
1.9832	-11.585	-2.9771	11.856	0	0	0	0
1.9525	-11.545	-3.0406	11.851	0	0	0	0
1.9194	-11.513	-3.1312	11.867	0	0	0	0
1.8863	-11.493	-3.2458	11.898	0	0	0	0
1.8547	-11.483	-3.3774	11.932	0	0	0	0
1.8249	-11.484	-3.517	11.955	0	0	0	0
1.7966	-11.497	-3.6568	11.953	0	0	0	0
1.77	-11.519	-3.791	11.922	0	0	0	0
1.7459	-11.547	-3.9168	11.87	0	0	0	0
1.7251	-11.579	-4.0332	11.811	-0.72218	2.0747	0	0
1.7072	-11.612	-4.1417	11.763	0	0	0	0
1.6909	-11.644	-4.2446	11.732	0	0	0	0
1.6739	-11.674	-4.3448	11.716	0	0	0	0
1.6542	-11.704	-4.4446	11.708	0	0	0	0
1.6309	-11.732	-4.545	11.701	0	0	0	0
1.604	-11.757	-4.6452	11.692	0	0	0	0
1.5732	-11.781	-4.7414	11.684	0	0	-2.0134	2.7168
1.5382	-11.803	-4.8292	11.679	0	0	0	0
1.4985	-11.826	-4.9061	11.678	0	0	0	0
1.4541	-11.853	-4.9726	11.678	0	0	0	0
1.4058	-11.885	-5.0302	11.678	0	0	0	0
1.3559	-11.924	-5.0796	11.677	0	0	0	0
1.3074	-11.966	-5.1201	11.675	0	0	0	0
1.2639	-12.01	-5.1512	11.673	0	0	0	0
1.2279	-12.049	-5.1739	11.669	0	0	0	0
1.1997	-12.083	-5.1906	11.662	0	0	0	0
1.1769	-12.112	-5.2035	11.649	0	0	0	0
1.155	-12.137	-5.2145	11.627	0	0	0	0
1.1286	-12.161	-5.2253	11.594	0	0	0	0
1.0933	-12.185	-5.2381	11.549	0	0	0	0
1.0469	-12.21	-5.2548	11.497	0	0	0	0
0.99037	-12.235	-5.2766	11.445	0	0	0	0
0.9267	-12.26	-5.3033	11.399	0	0	0	0
0.85964	-12.281	-5.3339	11.367	0	0	0	0
0.79205	-12.297	-5.3674	11.351	0	0	0	0
0.72586	-12.306	-5.4019	11.348	0	0	0	0
0.66202	-12.306	-5.4336	11.352	0	0	0	0
0.59959	-12.297	-5.4562	11.355	0	0	0	0
0.53514	-12.281	-5.4626	11.353	0	0	0	0
0.46383	-12.258	-5.4464	11.348	-0.057749	-2.8703	0	0
0.38154	-12.228	-5.4041	11.343	0	0	0	0
0.28617	-12.192	-5.336	11.346	0	0	0	0
0.1776	-12.154	-5.2458	11.364	0	0	0	0
0.057908	-12.116	-5.1394	11.398	0	0	0	0
-0.068295	-12.083	-5.022	11.442	0	0	0	0
-0.19475	-12.056	-4.8967	11.484	0	0	0	0
-0.3154	-12.034	-4.765	11.513	0	0	0	0
-0.42552	-12.014	-4.6274	11.526	0	0	0	0
-0.52221	-11.993	-4.4855	11.525	0	0	0	0
-0.60482	-11.968	-4.343	11.512	0	0	0	0
-0.67456	-11.937	-4.2057	11.491	0	0	0	0
-0.73337	-11.895	-4.078	11.463	0	0	0	0
-0.78324	-11.841	-3.9606	11.435	0	0	0	0
-0.82634	-11.779	-3.8509	11.418	0	0	0	0
-0.86495	-11.711	-3.7439	11.415	0	0	0	0
-0.90107	-11.643	-3.6337	11.427	0	0	-0.89333	-11.594
-0.93619	-11.583	-3.5159	11.452	0	0	0	0
-0.97161	-11.535	-3.3881	11.492	0	0	0	0
-1.0086	-11.503	-3.2522	11.549	0	0	0	0
-1.0485	-11.488	-3.1128	11.621	0	0	0	0
-1.092	-11.488	-2.9755	11.707	0	0	0	0
-1.1395	-11.502	-2.8453	11.809	0	0	0	0
-1.1905	-11.526	-2.7259	11.924	0	0	0	0
-1.2437	-11.559	-2.6195	12.042	0	0	0	0
-1.2975	-11.599	-2.5257	12.15	0	0	0	0
-1.3499	-11.645	-2.4407	12.236	0	0	0	0
-1.3994	-11.693	-2.3579	12.297	0	0	0	0
-1.4449	-11.739	-2.2688	12.336	0	0	0	0
-1.4851	-11.782	-2.166	12.362	0	0	0	0
-1.5188	-11.82	-2.0451	12.382	0	0	0	0
-1.5447	-11.851	-1.907	12.404	0	0	0	0
-1.5622	-11.876	-1.7576	12.433	0	0	0	0
-1.5713	-11.896	-1.6048	12.466	0	0	0	0
-1.5728	-11.914	-1.4533	12.497	0	0	0	0
-1.5682	-11.929	-1.3023	12.526	0	0	0	0
-1.5589	-11.946	-1.1475	12.558	0	0	0	0
-1.546	-11.966	-0.9836	12.603	0	0	0	0
-1.5307	-11.994	-0.80764	12.667	0	0	0	0
-1.5145	-12.029	-0.62043	12.756	0	0	0	0
-1.4992	-12.07	-0.42615	12.864	0	0	0	0
-1.4867	-12.115	-0.22994	12.981	0	0	0	0
-1.4776	-12.159	-0.036246	13.088	0	0	0	0
-1.4713	-12.201	0.15187	13.172	0.16648	13.425	0	0
-1.4666	-12.24	0.33345	13.228	0	0	0	0
-1.4625	-12.277	0.50909	13.267	0	0	0	0
-1.4579	-12.311	0.67956	13.311	0	0	0	0
-1.4514	-12.343	0.84488	13.374	0	0	0	0
-1.4417	-12.369	1.0043	13.458	0	0	0	0
-1.4268	-12.387	1.157	13.554	0	0	0	0
-1.4057	-12.396	1.302	13.65	0	0	0	0
-1.3782	-12.395	1.4396	13.737	0	0	0	0
-1.3458	-12.385	1.5698	13.812	0	0	0	0
-1.3107	-12.37	1.6925	13.869	0	0	0	0
-1.2751	-12.353	1.8078	13.905	0	0	0	0
-1.2411	-12.341	1.9167	13.921	0	0	1.9018	13.91
-1.2096	-12.337	2.0212	13.92	0	0	0	0
-1.1806	-12.342	2.1242	13.909	0	0	0	0
-1.1535	-12.356	2.2284	13.901	0	0	0	0
-1.1281	-12.377	2.3357	13.904	0	0	0	0
-1.1047	-12.404	2.4465	13.922	0	0	0	0
-1.0838	-12.434	2.5598	13.948	0	0	0	0
-1.0652	-12.461	2.675	13.976	0	0	0	0
-1.0475	-12.486	2.7911	14.003	0	0	0	0
-1.0282	-12.509	2.9063	14.033	0	0	0	0
-1.0046	-12.532	3.0168	14.063	0	0	0	0
-0.97559	-12.556	3.1185	14.088	0	0	0	0
-0.94163	-12.582	3.2086	14.105	0	0	0	0
-0.90445	-12.611	3.2872	14.113	0	0	0	0
-0.8663	-12.642	3.3561	14.12	0	0	0	0
-0.83002	-12.676	3.4177	14.133	0	0	0	0
-0.79898	-12.709	3.4733	14.156	0	0	0	0
-0.7765	-12.739	3.5246	14.183	0	0	0	0
-0.7651	-12.76	3.5731	14.214	-0.74202	-12.741	0	0
-0.76589	-12.768	3.6203	14.247	0	0	0	0
-0.77849	-12.762	3.6665	14.283	0	0	0	0
-0.80137	-12.743	3.7109	14.324	0	0	0	0
-0.8322	-12.713	3.7502	14.37	0	0	0	0
-0.8683	-12.675	3.7791	14.416	0	0	0	0
-0.90682	-12.631	3.7924	14.455	0	0	0	0
-0.94517	-12.582	3.7874	14.484	0	0	0	0
-0.98146	-12.528	3.7647	14.502	0	0	0	0
-1.0145	-12.47	3.7275	14.514	0	0	0	0
-1.0433	-12.409	3.6798	14.524	0	0	0	0
-1.0673	-12.351	3.626	14.538	0	0	0	0
-1.0866	-12.297	3.5695	14.557	0	0	0	0
-1.1015	-12.251	3.5134	14.58	0	0	0	0
-1.1123	-12.213	3.4595	14.598	0	0	0	0
-1.1188	-12.182	3.4085	14.6	0	0	0	0
-1.1206	-12.156	3.3595	14.58	0	0	0	0
-1.1172	-12.135	3.3107	14.534	0	0	0	0
-1.1088	-12.117	3.2599	14.469	0	0	0	0
-1.0966	-12.101	3.2044	14.396	0	0	-1.0871	-12.087
-1.0819	-12.084	3.1415	14.327	0	0	0	0
-1.066	-12.063	3.0693	14.272	0	0	0	0
-1.0498	-12.036	2.988	14.234	0	0	0	0
-1.0343	-12.006	2.8987	14.206	0	0	0	0
-1.0205	-11.974	2.8033	14.176	0	0	0	0
-1.0096	-11.943	2.7049	14.132	0	0	0	0
-1.0028	-11.916	2.6072	14.067	0	0	0	0
-1.0013	-11.895	2.514	13.984	0	0	0	0
-1.0061	-11.882	2.4277	13.894	0	0	0	0
-1.0175	-11.876	2.3494	13.806	0	0	0	0
-1.0343	-11.875	2.2793	13.724	0	0	0	0
-1.0542	-11.878	2.2174	13.646	0	0	0	0
-1.0733	-11.882	2.1633	13.571	0	0	0	0
-1.0872	-11.888	2.1159	13.497	0	0	0	0
-1.0913	-11.895	2.0732	13.423	0	0	0	0
-1.0819	-11.905	2.0314	13.346	0	0	0	0
-1.0574	-11.919	1.9868	13.263	0	0	0	0
-1.0192	-11.938	1.937	13.18	0	0	0	0
-0.97147	-11.96	1.8817	13.103	0	0	0	0
-0.91911	-11.983	1.8215	13.036	0	0	0	0
-0.86612	-12.002	1.7564	12.977	0	0	0	0
-0.81456	-12.015	1.6855	12.921	0	0	0	0
-0.76528	-12.023	1.6076	12.853	0	0	0	0
-0.71906	-12.029	1.5221	12.756	0	0	0	0
-0.6772	-12.037	1.4292	12.62	0	0	0	0
-0.64107	-12.052	1.3309	12.446	0	0	0	0
-0.61107	-12.073	1.23	12.241	0	0	0	0
-0.58627	-12.1	1.1286	12.014	0	0	0	0
-0.56466	-12.13	1.0265	11.774	0	0	0	0
-0.54334	-12.158	0.92202	11.533	0	0	0	0
-0.51869	-12.181	0.81404	11.309	0	0	0	0
-0.4873	-12.195	0.70281	11.117	0	0	0	0
-0.44723	-12.197	0.58942	10.968	0	0	0	0
-0.39914	-12.185	0.47441	10.852	0	0	0	0
-0.34653	-12.163	0.35736	10.749	0	0	0	0
-0.29494	-12.136	0.2373	10.632	0	0	0	0
-0.25007	-12.115	0.11317	10.49	0	0	0	0
-0.21566	-12.108	-0.015766	10.332	0	0	0	0
-0.19205	-12.113	-0.14997	10.179	0	0	0	0
-0.17686	-12.121	-0.28973	10.047	0	0	0	0
-0.16698	-12.121	-0.43502	9.9337	0	0	0	0
-0.16005	-12.107	-0.58546	9.8225	0	0	0	0
-0.15468	-12.082	-0.74054	9.7007	0	0	0	0
-0.15027	-12.049	-0.90024	9.567	0	0	0	0
-0.14665	-12.014	-1.0652	9.4251	0	0	0	0
-0.14382	-11.978	-1.2356	9.2767	0	0	0	0
-0.14181	-11.944	-1.4107	9.1177	0	0	0	0
-0.14076	-11.912	-1.5886	8.9391	0	0	0	0
-0.14088	-11.883	-1.7671	8.7308	0	0	0	0
-0.14209	-11.856	-1.9448	8.4895	-1.9452	8.3937	0	0
-0.14369	-11.827	-2.1206	8.2201	0	0	0	0
-0.14469	-11.792	-2.2936	7.9327	0	0	0	0
-0.14449	-11.746	-2.463	7.6419	0	0	0	0
-0.14318	-11.685	-2.6278	7.3647	0	0	0	0
-0.14152	-11.612	-2.7874	7.1172	0	0	0	0
-0.14071	-11.53	-2.9402	6.9131	0	0	-2.9321	6.787
-0.14218	-11.445	-3.0828	6.7607	0	0	0	0
-0.14718	-11.364	-3.2113	6.6601	0	0	0	0
-0.15632	-11.292	-3.3234	6.6034	0	0	0	0
-0.16934	-11.236	-3.4206	6.5779	0	0	0	0
-0.18544	-11.195	-3.5063	6.5689	0	0	0	0
-0.20376	-11.168	-3.5846	6.5628	0	0	0	0
-0.22347	-11.15	-3.6599	6.5491	0	0	0	0
-0.24374	-11.134	-3.7359	6.5228	0	0	0	0
-0.26396	-11.113	-3.815	6.4828	0	0	0	0
-0.28405	-11.079	-3.8974	6.4308	0	0	0	0
-0.30471	-11.03	-3.9818	6.3698	0	0	0	0
-0.32721	-10.964	-4.0667	6.3014	0	0	0	0
-0.35272	-10.882	-4.1516	6.2251	0	0	0	0
-0.3815	-10.789	-4.2366	6.1393	0	0	0	0
-0.41271	-10.691	-4.3221	6.0448	0	0	0	0
-0.44487	-10.594	-4.4083	5.9454	0	0	0	0
-0.47629	-10.508	-4.4956	5.8479	0	0	0	0
-0.5052	-10.44	-4.5849	5.7636	0	0	0	0
-0.52975	-10.393	-4.6767	5.7077	0	0	0	0
-0.5485	-10.365	-4.7701	5.6929	0	0	0	0
-0.56129	-10.353	-4.8625	5.724	0	0	0	0
-0.56924	-10.351	-4.9495	5.7964	0	0	0	0
