## Supplementary material for "How to control unpredictable others in court-net sports": International match data: n4_3_2.txt

-1.6962	-12.109	3.6283	12.687	0	0	-1.6913	-12.067
-1.6967	-12.11	3.6364	12.692	0	0	0	0
-1.6971	-12.11	3.6385	12.693	0	0	0	0
-1.6979	-12.11	3.6355	12.688	0	0	0	0
-1.6998	-12.111	3.628	12.676	0	0	0	0
-1.7034	-12.112	3.6166	12.655	0	0	0	0
-1.7093	-12.116	3.602	12.625	0	0	0	0
-1.7173	-12.121	3.5855	12.586	0	0	0	0
-1.7268	-12.128	3.5675	12.544	0	0	0	0
-1.736	-12.136	3.5473	12.505	0	0	0	0
-1.7433	-12.143	3.523	12.474	0	0	0	0
-1.7479	-12.147	3.4919	12.452	0	0	0	0
-1.7501	-12.15	3.4522	12.44	0	0	0	0
-1.7506	-12.153	3.403	12.435	0	0	0	0
-1.7501	-12.158	3.344	12.436	0	0	0	0
-1.749	-12.167	3.2757	12.441	0	0	0	0
-1.7472	-12.181	3.201	12.448	0	0	0	0
-1.744	-12.202	3.1247	12.451	0	0	0	0
-1.7389	-12.229	3.0518	12.443	0	0	0	0
-1.7311	-12.257	2.9867	12.417	0	0	0	0
-1.7203	-12.283	2.9319	12.371	0	0	0	0
-1.707	-12.303	2.8888	12.311	0	0	0	0
-1.6924	-12.317	2.8574	12.247	2.8323	12.308	0	0
-1.678	-12.328	2.8365	12.191	0	0	0	0
-1.6652	-12.337	2.8232	12.152	0	0	0	0
-1.655	-12.346	2.8142	12.128	0	0	0	0
-1.6476	-12.359	2.806	12.113	0	0	0	0
-1.6424	-12.376	2.7958	12.098	0	0	0	0
-1.6381	-12.402	2.782	12.08	0	0	0	0
-1.6331	-12.437	2.764	12.059	0	0	0	0
-1.6262	-12.48	2.7429	12.037	0	0	0	0
-1.6165	-12.526	2.7207	12.017	0	0	0	0
-1.6039	-12.575	2.7	11.997	0	0	2.6979	12.056
-1.5885	-12.624	2.6834	11.972	0	0	0	0
-1.5708	-12.674	2.6732	11.94	0	0	0	0
-1.551	-12.728	2.6702	11.904	0	0	0	0
-1.5291	-12.785	2.6738	11.866	0	0	0	0
-1.5051	-12.843	2.6809	11.826	0	0	0	0
-1.4789	-12.896	2.6873	11.786	0	0	0	0
-1.4506	-12.941	2.6906	11.752	0	0	0	0
-1.4212	-12.97	2.6909	11.738	0	0	0	0
-1.3928	-12.983	2.6898	11.754	0	0	0	0
-1.3696	-12.979	2.6892	11.8	0	0	0	0
-1.3575	-12.96	2.6901	11.867	0	0	0	0
-1.3627	-12.932	2.6931	11.942	0	0	0	0
-1.3887	-12.902	2.6982	12.01	0	0	0	0
-1.4356	-12.878	2.7043	12.061	0	0	0	0
-1.4998	-12.866	2.7084	12.095	0	0	0	0
-1.5761	-12.867	2.7054	12.116	0	0	0	0
-1.6588	-12.88	2.6895	12.135	0	0	0	0
-1.7432	-12.899	2.6572	12.16	0	0	0	0
-1.8254	-12.919	2.6084	12.197	0	0	0	0
-1.9026	-12.936	2.5451	12.249	0	0	0	0
-1.9736	-12.947	2.4705	12.31	0	0	0	0
-2.0397	-12.95	2.3873	12.372	0	0	0	0
-2.1042	-12.946	2.2985	12.432	0	0	0	0
-2.1712	-12.938	2.2074	12.493	-2.1619	-12.855	0	0
-2.2443	-12.926	2.1169	12.558	0	0	0	0
-2.3263	-12.91	2.0281	12.63	0	0	0	0
-2.4186	-12.888	1.9402	12.701	0	0	0	0
-2.5203	-12.86	1.8521	12.76	0	0	0	0
-2.6287	-12.827	1.7642	12.794	0	0	0	0
-2.7397	-12.791	1.6797	12.797	0	0	0	0
-2.848	-12.755	1.6033	12.77	0	0	0	0
-2.9484	-12.719	1.5392	12.721	0	0	0	0
-3.0372	-12.685	1.489	12.663	0	0	0	0
-3.1124	-12.654	1.4518	12.608	0	0	0	0
-3.1744	-12.628	1.4249	12.565	0	0	0	0
-3.2259	-12.606	1.4052	12.538	0	0	0	0
-3.2702	-12.585	1.3899	12.527	0	0	0	0
-3.3102	-12.561	1.3775	12.534	0	0	0	0
-3.3479	-12.532	1.367	12.559	0	0	0	0
-3.3844	-12.493	1.3577	12.599	0	0	0	0
-3.421	-12.447	1.3481	12.652	0	0	0	0
-3.4584	-12.393	1.3367	12.707	0	0	0	0
-3.4971	-12.338	1.3219	12.751	0	0	-3.468	-12.295
-3.5373	-12.287	1.303	12.773	0	0	0	0
-3.5789	-12.246	1.2801	12.775	0	0	0	0
-3.622	-12.219	1.2539	12.761	0	0	0	0
-3.6665	-12.207	1.2252	12.743	0	0	0	0
-3.7123	-12.208	1.1953	12.729	0	0	0	0
-3.758	-12.22	1.1653	12.725	0	0	0	0
-3.8009	-12.238	1.137	12.736	0	0	0	0
-3.8384	-12.261	1.1128	12.765	0	0	0	0
-3.8684	-12.287	1.0955	12.81	0	0	0	0
-3.8901	-12.317	1.087	12.868	0	0	0	0
-3.9034	-12.35	1.089	12.924	0	0	0	0
-3.9087	-12.383	1.1035	12.963	0	0	0	0
-3.9061	-12.416	1.133	12.977	0	0	0	0
-3.8963	-12.447	1.1803	12.966	0	0	0	0
-3.8801	-12.474	1.2465	12.944	0	0	0	0
-3.858	-12.495	1.3303	12.923	0	0	0	0
-3.8296	-12.507	1.4271	12.917	0	0	0	0
-3.7931	-12.51	1.5309	12.935	0	0	0	0
-3.7465	-12.508	1.636	12.979	0	0	0	0
-3.6878	-12.504	1.7381	13.044	0	0	0	0
-3.6153	-12.502	1.8352	13.121	0	0	0	0
-3.5286	-12.505	1.9267	13.199	0	0	0	0
-3.4294	-12.513	2.0131	13.267	0	0	0	0
-3.3217	-12.527	2.0948	13.316	2.1165	13.468	0	0
-3.2108	-12.545	2.1734	13.343	0	0	0	0
-3.1026	-12.565	2.2515	13.356	0	0	0	0
-3.0017	-12.584	2.3311	13.367	0	0	0	0
-2.9108	-12.602	2.4117	13.381	0	0	0	0
-2.8308	-12.62	2.491	13.39	0	0	0	0
-2.7616	-12.637	2.5662	13.381	0	0	0	0
-2.7031	-12.653	2.6344	13.343	0	0	0	0
-2.6546	-12.666	2.6928	13.279	0	0	0	0
-2.6139	-12.676	2.7389	13.2	0	0	0	0
-2.5775	-12.686	2.7715	13.122	0	0	0	0
-2.5408	-12.695	2.7909	13.056	0	0	0	0
-2.5001	-12.706	2.8001	13.008	0	0	0	0
-2.453	-12.721	2.8034	12.978	0	0	0	0
-2.3994	-12.742	2.8056	12.963	0	0	0	0
-2.3406	-12.768	2.8109	12.959	0	0	2.8172	12.916
-2.2788	-12.801	2.824	12.964	0	0	0	0
-2.2166	-12.843	2.8492	12.978	0	0	0	0
-2.1559	-12.894	2.8903	13	0	0	0	0
-2.0987	-12.95	2.9481	13.03	0	0	0	0
-2.0468	-13.008	3.0202	13.062	0	0	0	0
-2.0025	-13.063	3.1002	13.082	0	0	0	0
-1.9675	-13.111	3.1806	13.076	0	0	0	0
-1.9426	-13.149	3.2546	13.034	0	0	0	0
-1.9266	-13.178	3.3185	12.962	0	0	0	0
-1.9166	-13.2	3.3713	12.876	0	0	0	0
-1.9086	-13.219	3.414	12.793	0	0	0	0
-1.8987	-13.236	3.4489	12.726	0	0	0	0
-1.8843	-13.257	3.479	12.68	0	0	0	0
-1.8643	-13.28	3.5065	12.656	0	0	0	0
-1.84	-13.307	3.5332	12.65	0	0	0	0
-1.8141	-13.334	3.5597	12.66	0	0	0	0
-1.7897	-13.359	3.5851	12.683	0	0	0	0
-1.7697	-13.38	3.6077	12.718	0	0	0	0
-1.7568	-13.394	3.6245	12.759	0	0	0	0
-1.7539	-13.398	3.6304	12.802	-1.7308	-13.381	0	0
-1.7633	-13.392	3.6197	12.838	0	0	0	0
-1.7861	-13.376	3.588	12.864	0	0	0	0
-1.8213	-13.355	3.5333	12.879	0	0	0	0
-1.8655	-13.331	3.4562	12.886	0	0	0	0
-1.9134	-13.308	3.3596	12.888	0	0	0	0
-1.9601	-13.286	3.2477	12.888	0	0	0	0
-2.001	-13.267	3.1257	12.886	0	0	0	0
-2.0339	-13.249	2.9986	12.879	0	0	0	0
-2.0579	-13.234	2.8719	12.865	0	0	0	0
-2.0733	-13.219	2.7508	12.845	0	0	0	0
-2.081	-13.205	2.6404	12.825	0	0	0	0
-2.0822	-13.19	2.5442	12.809	0	0	0	0
-2.0783	-13.172	2.4626	12.8	0	0	0	0
-2.0706	-13.151	2.3934	12.8	0	0	0	0
-2.0604	-13.128	2.3316	12.806	0	0	0	0
-2.0492	-13.104	2.2711	12.817	0	0	-2.0353	-13.089
-2.0377	-13.081	2.2072	12.83	0	0	0	0
-2.0266	-13.058	2.1378	12.849	0	0	0	0
-2.0156	-13.038	2.0637	12.876	0	0	0	0
-2.0038	-13.022	1.9868	12.911	0	0	0	0
-1.9894	-13.01	1.9096	12.947	0	0	0	0
-1.9703	-13.004	1.8352	12.975	0	0	0	0
-1.9441	-13.006	1.7674	12.993	0	0	0	0
-1.909	-13.018	1.71	13.001	0	0	0	0
-1.8639	-13.04	1.6649	13.002	0	0	0	0
-1.8093	-13.07	1.6308	13	0	0	0	0
-1.7479	-13.105	1.6042	13.001	0	0	0	0
-1.6839	-13.141	1.5813	13.01	0	0	0	0
-1.6212	-13.175	1.5586	13.031	0	0	0	0
-1.5626	-13.206	1.5324	13.069	0	0	0	0
-1.5101	-13.235	1.4986	13.122	0	0	0	0
-1.4641	-13.263	1.4551	13.186	0	0	0	0
-1.4239	-13.291	1.4019	13.25	0	0	0	0
-1.3879	-13.318	1.3418	13.305	0	0	0	0
-1.3547	-13.341	1.2781	13.349	0	0	0	0
-1.3223	-13.357	1.2132	13.385	0	0	0	0
-1.2884	-13.363	1.1486	13.422	0	0	0	0
-1.2504	-13.359	1.0865	13.466	0	0	0	0
-1.2075	-13.345	1.0304	13.521	0	0	0	0
-1.1608	-13.327	0.98436	13.583	0	0	0	0
-1.1138	-13.309	0.95123	13.644	0.89611	13.548	0	0
-1.0695	-13.293	0.93108	13.697	0	0	0	0
-1.0301	-13.281	0.92163	13.739	0	0	0	0
-0.99681	-13.274	0.91963	13.767	0	0	0	0
-0.96962	-13.269	0.92223	13.783	0	0	0	0
-0.94747	-13.265	0.9273	13.79	0	0	0	0
-0.92834	-13.262	0.93344	13.791	0	0	0	0
-0.90977	-13.257	0.93953	13.79	0	0	0	0
-0.88943	-13.251	0.94446	13.792	0	0	0	0
-0.86573	-13.244	0.94711	13.797	0	0	0	0
-0.83815	-13.236	0.94663	13.81	0	0	0	0
-0.80704	-13.229	0.94267	13.831	0	0	0	0
-0.77356	-13.225	0.93558	13.86	0	0	0.95242	13.782
-0.73948	-13.226	0.92658	13.893	0	0	0	0
-0.70672	-13.235	0.91752	13.921	0	0	0	0
-0.67648	-13.251	0.90965	13.925	0	0	0	0
-0.64926	-13.276	0.90234	13.892	0	0	0	0
-0.62558	-13.307	0.89345	13.813	0	0	0	0
-0.6064	-13.339	0.88075	13.696	0	0	0	0
-0.59252	-13.368	0.8627	13.564	0	0	0	0
-0.58362	-13.389	0.83873	13.441	0	0	0	0
-0.5777	-13.4	0.80952	13.343	0	0	0	0
-0.57095	-13.4	0.77675	13.276	0	0	0	0
-0.55789	-13.391	0.74262	13.237	0	0	0	0
-0.53193	-13.375	0.70934	13.224	0	0	0	0
-0.48656	-13.355	0.67873	13.228	0	0	0	0
-0.41735	-13.335	0.65173	13.242	0	0	0	0
-0.3238	-13.32	0.62837	13.263	0	0	0	0
-0.20974	-13.316	0.60849	13.291	0	0	0	0
-0.081904	-13.325	0.59252	13.325	0	0	0	0
0.052463	-13.351	0.58121	13.364	0	0	0	0
0.18734	-13.392	0.57455	13.406	0	0	0	0
0.31865	-13.445	0.57162	13.442	0	0	0	0
