## Supplementary material for "How to control unpredictable others in court-net sports": International match data: n4_3_3.txt

-1.673	-12.119	3.5187	12.405	0	0	-1.6712	-12.106
-1.6709	-12.103	3.5316	12.368	0	0	0	0
-1.6681	-12.083	3.5383	12.321	0	0	0	0
-1.6654	-12.059	3.5378	12.269	0	0	0	0
-1.6636	-12.03	3.5299	12.214	0	0	0	0
-1.6632	-11.996	3.5156	12.16	0	0	0	0
-1.6644	-11.957	3.4975	12.11	0	0	0	0
-1.6668	-11.915	3.4789	12.068	0	0	0	0
-1.6699	-11.874	3.4622	12.039	0	0	0	0
-1.6729	-11.836	3.449	12.02	0	0	0	0
-1.675	-11.801	3.4399	12.011	0	0	0	0
-1.6753	-11.766	3.435	12.008	0	0	0	0
-1.6726	-11.73	3.4331	12.009	0	0	0	0
-1.6654	-11.693	3.4327	12.012	0	0	0	0
-1.6527	-11.658	3.4324	12.015	0	0	0	0
-1.6336	-11.625	3.431	12.017	0	0	0	0
-1.6089	-11.599	3.4281	12.016	0	0	0	0
-1.5801	-11.582	3.4237	12.012	0	0	0	0
-1.5494	-11.576	3.4186	12.005	0	0	0	0
-1.5188	-11.583	3.415	11.994	0	0	0	0
-1.4895	-11.6	3.4157	11.98	0	0	0	0
-1.463	-11.628	3.424	11.964	3.3639	11.781	0	0
-1.4402	-11.66	3.4421	11.947	0	0	0	0
-1.4215	-11.694	3.4697	11.927	0	0	0	0
-1.4066	-11.728	3.5045	11.902	0	0	0	0
-1.3954	-11.76	3.5419	11.87	0	0	0	0
-1.3881	-11.792	3.5774	11.832	0	0	0	0
-1.3848	-11.825	3.6082	11.783	0	0	0	0
-1.3853	-11.862	3.6333	11.72	0	0	0	0
-1.3892	-11.903	3.6538	11.645	0	0	0	0
-1.3955	-11.947	3.6712	11.564	0	0	0	0
-1.403	-11.993	3.6854	11.482	0	0	0	0
-1.4102	-12.037	3.694	11.399	0	0	0	0
-1.4161	-12.076	3.6937	11.313	0	0	0	0
-1.4202	-12.108	3.6816	11.221	0	0	0	0
-1.4231	-12.13	3.6568	11.119	0	0	0	0
-1.4253	-12.141	3.6213	11.006	0	0	0	0
-1.4273	-12.142	3.5804	10.887	0	0	0	0
-1.4291	-12.137	3.5417	10.771	0	0	0	0
-1.4306	-12.13	3.513	10.671	0	0	3.4559	10.577
-1.4318	-12.125	3.5003	10.597	0	0	0	0
-1.4329	-12.128	3.5061	10.556	0	0	0	0
-1.4341	-12.14	3.5293	10.546	0	0	0	0
-1.4349	-12.162	3.5666	10.559	0	0	0	0
-1.4344	-12.191	3.6146	10.585	0	0	0	0
-1.4315	-12.223	3.6709	10.62	0	0	0	0
-1.4261	-12.253	3.7326	10.661	0	0	0	0
-1.4196	-12.278	3.7952	10.711	0	0	0	0
-1.4162	-12.295	3.8546	10.769	0	0	0	0
-1.4215	-12.304	3.9077	10.834	0	0	0	0
-1.4413	-12.304	3.9541	10.902	0	0	0	0
-1.4787	-12.298	3.9952	10.97	0	0	0	0
-1.5329	-12.292	4.0317	11.031	0	0	0	0
-1.5995	-12.292	4.0639	11.079	0	0	0	0
-1.673	-12.305	4.091	11.108	0	0	0	0
-1.7484	-12.328	4.1117	11.115	0	0	0	0
-1.823	-12.36	4.1227	11.095	0	0	0	0
-1.896	-12.393	4.1193	11.051	0	0	0	0
-1.9689	-12.421	4.0973	10.992	0	0	0	0
-2.044	-12.438	4.0555	10.929	0	0	0	0
-2.124	-12.439	3.9952	10.876	-2.0848	-12.432	0	0
-2.211	-12.425	3.92	10.844	0	0	0	0
-2.3065	-12.397	3.8344	10.842	0	0	0	0
-2.4101	-12.358	3.7426	10.871	0	0	0	0
-2.519	-12.313	3.6482	10.935	0	0	0	0
-2.629	-12.269	3.555	11.03	0	0	0	0
-2.7351	-12.227	3.466	11.148	0	0	0	0
-2.8335	-12.191	3.3829	11.273	0	0	0	0
-2.9217	-12.159	3.306	11.392	0	0	0	0
-2.9982	-12.13	3.2347	11.495	0	0	0	0
-3.0623	-12.103	3.1684	11.582	0	0	0	0
-3.114	-12.077	3.106	11.652	0	0	0	0
-3.1545	-12.049	3.0459	11.704	0	0	0	0
-3.1857	-12.018	2.9871	11.741	0	0	0	0
-3.2103	-11.983	2.9293	11.768	0	0	0	0
-3.2312	-11.943	2.8719	11.791	0	0	0	0
-3.2512	-11.899	2.8137	11.815	0	0	-3.2301	-11.88
-3.272	-11.852	2.7533	11.843	0	0	0	0
-3.2947	-11.805	2.6895	11.875	0	0	0	0
-3.3193	-11.762	2.6226	11.911	0	0	0	0
-3.3455	-11.727	2.5538	11.95	0	0	0	0
-3.3731	-11.703	2.4847	11.986	0	0	0	0
-3.4022	-11.692	2.4167	12.014	0	0	0	0
-3.4325	-11.692	2.3511	12.032	0	0	0	0
-3.4635	-11.702	2.2893	12.039	0	0	0	0
-3.4934	-11.719	2.2321	12.039	0	0	0	0
-3.5193	-11.743	2.1795	12.032	0	0	0	0
-3.5375	-11.771	2.1306	12.022	0	0	0	0
-3.5441	-11.802	2.0836	12.01	0	0	0	0
-3.5361	-11.835	2.0362	11.997	0	0	0	0
-3.5129	-11.868	1.9864	11.979	0	0	0	0
-3.4763	-11.9	1.9332	11.952	0	0	0	0
-3.43	-11.931	1.8771	11.918	0	0	0	0
-3.3785	-11.962	1.8208	11.879	0	0	0	0
-3.3253	-11.996	1.7682	11.843	0	0	0	0
-3.2718	-12.034	1.7225	11.813	0	0	0	0
-3.2175	-12.073	1.6859	11.787	0	0	0	0
-3.1612	-12.112	1.6591	11.766	0	0	0	0
-3.1006	-12.148	1.6415	11.752	0	0	0	0
-3.034	-12.182	1.6313	11.742	0	0	0	0
-2.9601	-12.217	1.6262	11.734	0	0	0	0
-2.879	-12.255	1.6237	11.723	0	0	0	0
-2.7924	-12.295	1.6218	11.704	0	0	0	0
-2.7035	-12.338	1.6189	11.674	0	0	0	0
-2.6168	-12.381	1.6146	11.633	0	0	0	0
-2.5361	-12.421	1.6092	11.583	0	0	0	0
-2.4634	-12.459	1.6044	11.535	0	0	0	0
-2.3985	-12.491	1.6027	11.5	1.5925	11.282	0	0
-2.339	-12.516	1.6069	11.482	0	0	0	0
-2.2812	-12.528	1.6192	11.474	0	0	0	0
-2.2203	-12.527	1.6417	11.465	0	0	0	0
-2.1528	-12.515	1.6764	11.448	0	0	0	0
-2.0778	-12.498	1.7247	11.425	0	0	0	0
-1.9964	-12.482	1.7858	11.401	0	0	0	0
-1.9117	-12.473	1.8567	11.376	0	0	0	0
-1.8275	-12.474	1.9321	11.349	0	0	0	0
-1.7478	-12.486	2.0067	11.318	0	0	0	0
-1.6763	-12.507	2.0751	11.28	0	0	0	0
-1.6157	-12.533	2.1326	11.236	0	0	0	0
-1.5669	-12.56	2.1767	11.188	0	0	0	0
-1.5287	-12.586	2.2074	11.142	0	0	0	0
-1.4988	-12.608	2.2268	11.105	0	0	0	0
-1.4744	-12.626	2.2376	11.079	0	0	0	0
-1.4526	-12.643	2.2421	11.061	0	0	0	0
-1.4306	-12.66	2.2424	11.048	0	0	0	0
-1.4066	-12.677	2.2409	11.037	0	0	0	0
-1.3804	-12.696	2.2399	11.029	0	0	0	0
-1.3538	-12.717	2.2413	11.024	0	0	2.2411	10.981
-1.329	-12.743	2.2466	11.02	0	0	0	0
-1.308	-12.774	2.2564	11.017	0	0	0	0
-1.2915	-12.812	2.2712	11.011	0	0	0	0
-1.2795	-12.854	2.291	11.004	0	0	0	0
-1.2714	-12.898	2.3153	10.994	0	0	0	0
-1.266	-12.938	2.3433	10.984	0	0	0	0
-1.2608	-12.97	2.3747	10.98	0	0	0	0
-1.2515	-12.993	2.4092	10.99	0	0	0	0
-1.2324	-13.004	2.4453	11.021	0	0	0	0
-1.198	-13.005	2.4801	11.075	0	0	0	0
-1.1443	-12.998	2.5097	11.14	0	0	0	0
-1.0703	-12.987	2.5306	11.203	0	0	0	0
-0.97889	-12.978	2.5416	11.259	0	0	0	0
-0.87673	-12.975	2.5438	11.306	0	0	0	0
-0.77191	-12.981	2.5398	11.346	0	0	0	0
-0.67187	-12.996	2.5325	11.38	0	0	0	0
-0.58154	-13.018	2.5234	11.402	0	0	0	0
-0.50256	-13.046	2.5112	11.406	0	0	0	0
-0.43426	-13.075	2.4916	11.394	0	0	0	0
-0.37527	-13.1	2.4598	11.374	0	0	0	0
-0.32404	-13.117	2.4118	11.361	0	0	0	0
-0.2781	-13.124	2.3466	11.37	-0.29249	-13.123	0	0
-0.23414	-13.12	2.2649	11.412	0	0	0	0
-0.18899	-13.106	2.1694	11.487	0	0	0	0
-0.14072	-13.083	2.064	11.587	0	0	0	0
-0.088837	-13.055	1.9546	11.697	0	0	0	0
-0.033695	-13.023	1.8479	11.802	0	0	0	0
0.024165	-12.992	1.75	11.892	0	0	0	0
0.08414	-12.965	1.6639	11.967	0	0	0	0
0.14512	-12.945	1.5898	12.028	0	0	0	0
0.20494	-12.932	1.5261	12.079	0	0	0	0
0.26077	-12.926	1.4704	12.119	0	0	0	0
0.31049	-12.927	1.4196	12.147	0	0	0	0
0.35321	-12.932	1.3693	12.162	0	0	0	0
0.38849	-12.938	1.315	12.167	0	0	0	0
0.41607	-12.941	1.2541	12.17	0	0	0	0
0.43646	-12.937	1.1863	12.185	0	0	0	0
0.4512	-12.925	1.1131	12.223	0	0	0.44869	-12.926
0.46239	-12.902	1.037	12.288	0	0	0	0
0.47195	-12.87	0.96128	12.373	0	0	0	0
0.48102	-12.831	0.89005	12.46	0	0	0	0
0.49014	-12.79	0.82782	12.536	0	0	0	0
0.49998	-12.751	0.7778	12.594	0	0	0	0
0.51181	-12.716	0.74071	12.633	0	0	0	0
0.52719	-12.685	0.71525	12.655	0	0	0	0
0.54719	-12.657	0.69902	12.663	0	0	0	0
0.5715	-12.631	0.689	12.664	0	0	0	0
0.59777	-12.608	0.68183	12.665	0	0	0	0
0.62187	-12.589	0.67452	12.667	0	0	0	0
0.63927	-12.575	0.66509	12.672	0	0	0	0
0.64692	-12.565	0.65299	12.677	0	0	0	0
0.6445	-12.559	0.6388	12.682	0	0	0	0
0.63416	-12.554	0.62349	12.687	0	0	0	0
0.61889	-12.551	0.60807	12.695	0	0	0	0
0.60107	-12.548	0.59412	12.702	0	0	0	0
0.58166	-12.546	0.5839	12.699	0	0	0	0
0.56066	-12.546	0.57953	12.677	0	0	0	0
0.53797	-12.546	0.58203	12.634	0	0	0	0
0.51406	-12.546	0.591	12.573	0	0	0	0
0.49005	-12.544	0.6051	12.508	0	0	0	0
0.46707	-12.54	0.62268	12.444	0	0	0	0
0.4457	-12.533	0.64234	12.385	0	0	0	0
0.42577	-12.522	0.66304	12.329	0	0	0	0
0.40668	-12.505	0.68359	12.268	0	0	0	0
0.3876	-12.481	0.70208	12.194	0	0	0	0
0.36763	-12.45	0.71673	12.098	0	0	0	0
0.34575	-12.413	0.72747	11.975	0	0	0	0
0.3212	-12.373	0.73589	11.827	0	0	0	0
0.29381	-12.333	0.74384	11.654	0	0	0	0
0.26418	-12.298	0.75263	11.452	0	0	0	0
0.23378	-12.27	0.76304	11.225	0	0	0	0
0.20464	-12.251	0.77527	10.988	0	0	0	0
0.17802	-12.237	0.78892	10.756	0	0	0	0
0.15356	-12.224	0.80297	10.542	0	0	0	0
0.12987	-12.207	0.81643	10.353	0	0	0	0
0.10604	-12.183	0.82919	10.191	0	0	0	0
0.082447	-12.15	0.84236	10.063	0	0	0	0
0.060056	-12.107	0.85734	9.9691	0	0	0	0
0.039412	-12.057	0.87473	9.9031	0	0	0	0
0.020598	-12.007	0.89399	9.8548	0	0	0	0
0.003656	-11.963	0.91408	9.8104	0	0	0	0
-0.011392	-11.927	0.93444	9.7558	0	0	0	0
-0.024497	-11.902	0.95539	9.6774	0	0	0	0
-0.035418	-11.886	0.97768	9.5627	0	0	0	0
-0.043995	-11.875	1.0018	9.4049	0	0	0	0
-0.050532	-11.867	1.0278	9.2083	1.037	9.1344	0	0
-0.055758	-11.858	1.0552	8.9865	0	0	0	0
-0.060489	-11.844	1.083	8.7583	0	0	0	0
-0.065283	-11.824	1.1099	8.5437	0	0	0	0
-0.070212	-11.797	1.1345	8.3576	0	0	0	0
-0.074744	-11.763	1.1559	8.2053	0	0	0	0
-0.077898	-11.725	1.1751	8.0841	0	0	0	0
-0.078701	-11.688	1.1934	7.9853	0	0	0	0
-0.076664	-11.656	1.2119	7.8962	0	0	0	0
-0.071904	-11.631	1.2303	7.8045	0	0	0	0
-0.065083	-11.618	1.2472	7.703	0	0	0	0
-0.057421	-11.617	1.2607	7.5915	0	0	1.2676	7.6388
-0.050643	-11.629	1.2689	7.4736	0	0	0	0
-0.046756	-11.653	1.2708	7.3529	0	0	0	0
-0.047756	-11.685	1.2665	7.231	0	0	0	0
-0.055231	-11.721	1.2577	7.1096	0	0	0	0
-0.069688	-11.757	1.2465	6.9914	0	0	0	0
-0.089606	-11.786	1.235	6.8801	0	0	0	0
-0.11061	-11.803	1.2247	6.779	0	0	0	0
-0.12591	-11.803	1.2163	6.6903	0	0	0	0
-0.1286	-11.785	1.2094	6.6148	0	0	0	0
-0.11436	-11.746	1.2034	6.5519	0	0	0	0
-0.082168	-11.69	1.1976	6.5007	0	0	0	0
-0.033642	-11.619	1.1918	6.4606	0	0	0	0
0.027866	-11.538	1.1863	6.4319	0	0	0	0
0.097725	-11.454	1.1817	6.4148	0	0	0	0
0.17039	-11.373	1.179	6.4081	0	0	0	0
0.24001	-11.301	1.1794	6.41	0	0	0	0
0.30204	-11.243	1.1835	6.4188	0	0	0	0
0.35524	-11.197	1.192	6.4325	0	0	0	0
0.40244	-11.149	1.2049	6.4483	0	0	0	0
0.44942	-11.086	1.2206	6.462	0	0	0	0
0.50242	-10.995	1.2359	6.4664	0	0	0	0
0.56539	-10.874	1.246	6.4523	0	0	0	0
0.63805	-10.724	1.2467	6.4146	0	0	0	0
0.71619	-10.556	1.2362	6.3583	0	0	0	0
0.79429	-10.379	1.2162	6.2992	0	0	0	0
0.86848	-10.203	1.1908	6.2551	0	0	0	0
0.93741	-10.034	1.1652	6.2381	0	0	0	0
1.0018	-9.8726	1.1431	6.2535	0	0	0	0
1.0642	-9.7176	1.1254	6.3029	0	0	0	0
1.1282	-9.5627	1.1107	6.3861	0	0	0	0
1.197	-9.4013	1.0959	6.4987	0	0	0	0
1.2717	-9.2293	1.0778	6.6296	0	0	0	0
1.3516	-9.0465	1.0536	6.7642	0	0	0	0
1.4346	-8.8558	1.0217	6.8896	0	0	0	0
1.5178	-8.6631	0.98131	6.9988	0	0	0	0
1.5979	-8.4755	0.93244	7.0915	0	0	0	0
1.6723	-8.2983	0.87562	7.1736	0	0	0	0
1.7401	-8.1312	0.81323	7.257	0	0	0	0
1.8025	-7.9679	0.7492	7.3533	0	0	0	0
1.8619	-7.7989	0.68776	7.4659	0	0	0	0
1.9208	-7.6158	0.63236	7.588	0	0	0	0
1.9804	-7.4159	0.58512	7.7063	1.9746	-7.4684	0	0
2.0406	-7.2046	0.54686	7.8068	0	0	0	0
2.0999	-6.9941	0.51802	7.8785	0	0	0	0
2.1561	-6.7988	0.49926	7.9182	0	0	0	0
2.2075	-6.628	0.49109	7.9333	0	0	0	0
2.2543	-6.4825	0.49332	7.9405	0	0	0	0
2.2977	-6.3559	0.5047	7.9583	0	0	0	0
2.3398	-6.2408	0.52267	7.9968	0	0	0	0
2.3823	-6.1314	0.54346	8.0528	0	0	0	0
2.4275	-6.0232	0.56262	8.1116	0	0	0	0
2.4775	-5.9121	0.5761	8.1549	0	0	0	0
2.5342	-5.7932	0.58129	8.1702	0	0	0	0
2.5973	-5.663	0.57742	8.1586	0	0	2.5656	-5.803
2.6638	-5.5213	0.56566	8.1316	0	0	0	0
2.7297	-5.3724	0.5492	8.1026	0	0	0	0
2.7908	-5.2222	0.532	8.0817	0	0	0	0
2.8441	-5.076	0.5168	8.0752	0	0	0	0
2.8879	-4.9381	0.5044	8.0872	0	0	0	0
2.9224	-4.8117	0.49431	8.1195	0	0	0	0
2.9486	-4.6995	0.48584	8.1709	0	0	0	0
2.9676	-4.605	0.47903	8.236	0	0	0	0
2.9799	-4.5288	0.47586	8.3084	0	0	0	0
2.9857	-4.4665	0.48071	8.3855	0	0	0	0
2.9842	-4.4094	0.49961	8.4695	0	0	0	0
2.9734	-4.3487	0.53873	8.5626	0	0	0	0
2.9504	-4.279	0.60262	8.6624	0	0	0	0
2.9122	-4.2009	0.69252	8.761	0	0	0	0
2.8575	-4.1199	0.80502	8.8488	0	0	0	0
2.788	-4.0427	0.93226	8.9149	0	0	0	0
2.7085	-3.9727	1.0644	8.949	0	0	0	0
2.626	-3.9097	1.1936	8.9465	0	0	0	0
2.5481	-3.8538	1.3159	8.9147	0	0	0	0
2.4803	-3.807	1.4315	8.8718	1.4245	8.8625	0	0
2.4247	-3.7709	1.544	8.8394	0	0	0	0
2.3805	-3.7435	1.6586	8.8358	0	0	0	0
2.3438	-3.7199	1.7802	8.8719	0	0	1.7095	8.7248
2.3089	-3.696	1.911	8.9488	0	0	0	0
2.27	-3.6718	2.0507	9.0561	0	0	0	0
2.2238	-3.6514	2.1977	9.1732	0	0	0	0
2.1695	-3.6392	2.3509	9.2761	0	0	0	0
2.1093	-3.6369	2.5099	9.3493	0	0	0	0
2.0475	-3.6432	2.673	9.3937	0	0	0	0
1.9897	-3.6548	2.8363	9.4233	0	0	0	0
1.9419	-3.667	2.9928	9.4541	0	0	0	0
1.9081	-3.6738	3.1332	9.4949	0	0	0	0
1.8889	-3.6682	3.2478	9.5439	0	0	0	0
1.8824	-3.6463	3.3306	9.5923	0	0	0	0
