## Supplementary material for "How to control unpredictable others in court-net sports": International match data: n4_3_4.txt

-1.6675	-12.117	3.7878	12.717	0	0	-1.6631	-12.098
-1.6661	-12.083	3.7868	12.689	0	0	0	0
-1.6648	-12.046	3.7831	12.638	0	0	0	0
-1.6642	-12.01	3.7755	12.561	0	0	0	0
-1.6653	-11.976	3.763	12.458	0	0	0	0
-1.6686	-11.944	3.746	12.338	0	0	0	0
-1.6746	-11.913	3.7256	12.212	0	0	0	0
-1.683	-11.882	3.7033	12.092	0	0	0	0
-1.6931	-11.849	3.6815	11.989	0	0	0	0
-1.7044	-11.815	3.6624	11.911	0	0	0	0
-1.7163	-11.78	3.6475	11.86	0	0	0	0
-1.7277	-11.746	3.6371	11.833	0	0	0	0
-1.7373	-11.714	3.6308	11.824	0	0	0	0
-1.7436	-11.685	3.6282	11.829	0	0	0	0
-1.7454	-11.659	3.6296	11.842	3.6361	11.819	0	0
-1.7418	-11.635	3.636	11.86	0	0	0	0
-1.7324	-11.614	3.649	11.878	0	0	0	0
-1.7173	-11.596	3.6702	11.893	0	0	0	0
-1.6972	-11.583	3.6999	11.896	0	0	0	0
-1.6737	-11.575	3.736	11.881	0	0	0	0
-1.6481	-11.574	3.7744	11.846	0	0	0	0
-1.6221	-11.582	3.8102	11.795	0	0	0	0
-1.5971	-11.6	3.8392	11.735	0	0	0	0
-1.5747	-11.629	3.8587	11.673	0	0	0	0
-1.5561	-11.665	3.8682	11.615	0	0	0	0
-1.5418	-11.705	3.8689	11.563	0	0	0	0
-1.5316	-11.748	3.8625	11.52	0	0	0	0
-1.5249	-11.79	3.8505	11.486	0	0	0	0
-1.5209	-11.832	3.8338	11.458	0	0	0	0
-1.519	-11.871	3.8133	11.431	0	0	0	0
-1.5189	-11.908	3.7903	11.401	0	0	0	0
-1.5206	-11.94	3.7671	11.366	0	0	0	0
-1.5242	-11.968	3.7464	11.328	0	0	3.7029	11.179
-1.5297	-11.997	3.7318	11.292	0	0	0	0
-1.5371	-12.029	3.7257	11.26	0	0	0	0
-1.5461	-12.065	3.7297	11.234	0	0	0	0
-1.5562	-12.105	3.7443	11.214	0	0	0	0
-1.567	-12.148	3.7689	11.198	0	0	0	0
-1.5778	-12.19	3.8018	11.19	0	0	0	0
-1.5883	-12.228	3.8405	11.191	0	0	0	0
-1.5986	-12.26	3.8821	11.203	0	0	0	0
-1.6088	-12.286	3.9238	11.222	0	0	0	0
-1.6185	-12.307	3.9634	11.246	0	0	0	0
-1.6262	-12.326	4.0002	11.272	0	0	0	0
-1.6302	-12.35	4.0341	11.299	0	0	0	0
-1.6289	-12.381	4.0655	11.329	0	0	0	0
-1.6222	-12.42	4.0949	11.362	0	0	0	0
-1.6113	-12.463	4.1215	11.396	0	0	0	0
-1.5991	-12.505	4.1429	11.425	0	0	0	0
-1.5894	-12.543	4.1539	11.44	0	0	0	0
-1.5874	-12.573	4.1476	11.437	0	0	0	0
-1.5986	-12.598	4.118	11.415	-1.5474	-12.551	0	0
-1.6277	-12.618	4.062	11.38	0	0	0	0
-1.6769	-12.636	3.9809	11.347	0	0	0	0
-1.7454	-12.654	3.8792	11.328	0	0	0	0
-1.8283	-12.674	3.7627	11.329	0	0	0	0
-1.9172	-12.695	3.6374	11.345	0	0	0	0
-2.0027	-12.717	3.5086	11.369	0	0	0	0
-2.0776	-12.738	3.381	11.403	0	0	0	0
-2.1376	-12.758	3.2598	11.448	0	0	0	0
-2.1824	-12.773	3.1495	11.506	0	0	0	0
-2.2138	-12.785	3.0535	11.575	0	0	0	0
-2.2353	-12.791	2.9722	11.649	0	0	0	0
-2.2514	-12.791	2.9033	11.726	0	0	0	0
-2.2663	-12.784	2.8425	11.804	0	0	0	0
-2.2838	-12.771	2.7844	11.882	0	0	0	0
-2.306	-12.751	2.7247	11.952	0	0	-2.2784	-12.702
-2.3339	-12.725	2.6608	12.01	0	0	0	0
-2.3664	-12.696	2.5934	12.06	0	0	0	0
-2.4012	-12.665	2.5244	12.112	0	0	0	0
-2.4353	-12.638	2.4559	12.176	0	0	0	0
-2.4654	-12.617	2.3894	12.258	0	0	0	0
-2.4884	-12.606	2.3254	12.354	0	0	0	0
-2.5017	-12.607	2.2648	12.45	0	0	0	0
-2.5033	-12.622	2.2083	12.53	0	0	0	0
-2.4922	-12.652	2.1568	12.586	0	0	0	0
-2.4681	-12.696	2.1101	12.624	0	0	0	0
-2.4323	-12.751	2.0675	12.656	0	0	0	0
-2.3878	-12.811	2.0259	12.69	0	0	0	0
-2.3387	-12.869	1.9814	12.723	0	0	0	0
-2.2891	-12.922	1.929	12.749	0	0	0	0
-2.2411	-12.966	1.8643	12.767	0	0	0	0
-2.1944	-13.001	1.7847	12.777	0	0	0	0
-2.1466	-13.024	1.6905	12.784	0	0	0	0
-2.0949	-13.038	1.5849	12.789	0	0	0	0
-2.037	-13.045	1.4712	12.794	0	0	0	0
-1.9723	-13.05	1.3524	12.808	0	0	0	0
-1.9017	-13.057	1.2294	12.837	0	0	0	0
-1.827	-13.068	1.1027	12.886	0	0	0	0
-1.7505	-13.084	0.97279	12.954	0	0	0	0
-1.6749	-13.101	0.84142	13.037	0	0	0	0
-1.6035	-13.119	0.71048	13.127	0	0	0	0
-1.5392	-13.136	0.5818	13.214	0	0	0	0
-1.4839	-13.153	0.4574	13.289	0	0	0	0
-1.4381	-13.169	0.33964	13.348	0.31633	13.394	0	0
-1.4005	-13.182	0.23047	13.39	0	0	0	0
-1.3679	-13.191	0.13071	13.418	0	0	0	0
-1.3354	-13.196	0.040094	13.437	0	0	0	0
-1.2982	-13.197	-0.041849	13.454	0	0	0	0
-1.2525	-13.196	-0.11544	13.47	0	0	0	0
-1.1968	-13.193	-0.18091	13.487	0	0	0	0
-1.1316	-13.191	-0.23856	13.501	0	0	0	0
-1.0594	-13.193	-0.28901	13.514	0	0	0	0
-0.9832	-13.2	-0.33307	13.53	0	0	0	0
-0.90669	-13.215	-0.3718	13.554	0	0	0	0
-0.83359	-13.24	-0.40679	13.587	0	0	-0.41812	13.495
-0.76768	-13.272	-0.43998	13.625	0	0	0	0
-0.71237	-13.31	-0.47295	13.661	0	0	0	0
-0.6696	-13.347	-0.50612	13.688	0	0	0	0
-0.63885	-13.381	-0.53872	13.704	0	0	0	0
-0.61747	-13.411	-0.56907	13.71	0	0	0	0
-0.6022	-13.434	-0.59507	13.713	0	0	0	0
-0.59074	-13.45	-0.61503	13.717	0	0	0	0
-0.5823	-13.458	-0.62869	13.723	0	0	0	0
-0.57745	-13.459	-0.6374	13.73	0	0	0	0
-0.5779	-13.454	-0.64351	13.735	0	0	0	0
-0.58595	-13.445	-0.64971	13.738	0	0	0	0
-0.60372	-13.434	-0.65841	13.74	0	0	0	0
-0.63259	-13.425	-0.67121	13.739	0	0	0	0
-0.67286	-13.42	-0.68818	13.737	0	0	0	0
-0.72328	-13.426	-0.70755	13.734	0	0	0	0
-0.78095	-13.443	-0.72608	13.731	0	0	0	0
-0.84196	-13.474	-0.74016	13.727	0	0	0	0
-0.90251	-13.515	-0.74668	13.722	0	0	0	0
-0.95951	-13.562	-0.74311	13.716	0	0	0	0
-1.011	-13.609	-0.72728	13.709	0	0	0	0
-1.0566	-13.652	-0.69772	13.7	0	0	0	0
-1.0989	-13.685	-0.65458	13.691	0	0	0	0
-1.1427	-13.706	-0.59999	13.685	0	0	0	0
-1.194	-13.712	-0.53714	13.688	-1.1319	-13.687	0	0
-1.2576	-13.703	-0.46925	13.705	0	0	0	0
-1.3357	-13.682	-0.3991	13.734	0	0	0	0
-1.4276	-13.65	-0.32934	13.769	0	0	0	0
-1.53	-13.613	-0.26225	13.8	0	0	0	0
-1.6375	-13.573	-0.19932	13.818	0	0	0	0
-1.7435	-13.534	-0.14126	13.816	0	0	0	0
-1.8417	-13.497	-0.088566	13.789	0	0	0	0
-1.9273	-13.462	-0.041727	13.731	0	0	0	0
-1.9975	-13.428	-0.001061	13.643	0	0	0	0
-2.0523	-13.396	0.033357	13.535	0	0	0	0
-2.0931	-13.365	0.061799	13.426	0	0	0	0
-2.1229	-13.336	0.085628	13.337	0	0	0	0
-2.1443	-13.308	0.10785	13.283	0	0	0	0
-2.1597	-13.282	0.13237	13.267	0	0	0	0
-2.1709	-13.256	0.16255	13.282	0	0	-2.1671	-13.237
-2.1802	-13.229	0.2001	13.317	0	0	0	0
-2.1896	-13.199	0.24481	13.358	0	0	0	0
-2.2009	-13.166	0.29481	13.396	0	0	0	0
-2.2159	-13.13	0.34704	13.423	0	0	0	0
-2.2356	-13.096	0.39807	13.441	0	0	0	0
-2.2604	-13.065	0.44519	13.449	0	0	0	0
-2.2896	-13.043	0.48682	13.455	0	0	0	0
-2.3214	-13.032	0.52219	13.461	0	0	0	0
-2.3536	-13.033	0.55095	13.473	0	0	0	0
-2.3832	-13.047	0.57334	13.489	0	0	0	0
-2.4068	-13.072	0.5904	13.503	0	0	0	0
-2.4212	-13.109	0.60383	13.51	0	0	0	0
-2.4244	-13.158	0.6155	13.506	0	0	0	0
-2.4155	-13.216	0.6267	13.485	0	0	0	0
-2.3951	-13.278	0.63751	13.441	0	0	0	0
-2.3654	-13.34	0.64682	13.371	0	0	0	0
-2.33	-13.397	0.65298	13.27	0	0	0	0
-2.2928	-13.445	0.65474	13.135	0	0	0	0
-2.2563	-13.485	0.65175	12.965	0	0	0	0
-2.2214	-13.517	0.64489	12.771	0	0	0	0
-2.1873	-13.541	0.63624	12.577	0	0	0	0
-2.1516	-13.56	0.62825	12.405	0	0	0	0
-2.1111	-13.573	0.62256	12.266	0	0	0	0
-2.0626	-13.579	0.61943	12.155	0	0	0	0
-2.0035	-13.579	0.61785	12.062	0	0	0	0
-1.9337	-13.569	0.6162	11.976	0	0	0	0
-1.855	-13.552	0.61345	11.896	0	0	0	0
-1.7711	-13.528	0.61055	11.828	0	0	0	0
-1.686	-13.501	0.61033	11.776	0	0	0	0
-1.6027	-13.475	0.6166	11.744	0	0	0	0
-1.5235	-13.451	0.63321	11.732	0	0	0	0
-1.449	-13.431	0.66295	11.74	0	0	0	0
-1.3787	-13.417	0.7064	11.762	0	0	0	0
-1.312	-13.41	0.7618	11.792	0	0	0	0
-1.2488	-13.41	0.82619	11.823	0	0	0	0
-1.189	-13.416	0.89707	11.851	0	0	0	0
-1.1327	-13.428	0.97327	11.874	0	0	0	0
-1.0805	-13.442	1.0542	11.896	0	0	0	0
-1.0332	-13.457	1.1386	11.92	0	0	0	0
-0.99189	-13.472	1.2246	11.946	0	0	0	0
-0.95727	-13.486	1.3104	11.976	1.2969	11.832	0	0
-0.92934	-13.498	1.3942	12.01	0	0	0	0
-0.9066	-13.509	1.4728	12.046	0	0	0	0
-0.88622	-13.518	1.5415	12.079	0	0	0	0
-0.86524	-13.523	1.5963	12.104	0	0	0	0
-0.84163	-13.526	1.6363	12.123	0	0	0	0
-0.81461	-13.526	1.6632	12.136	0	0	0	0
-0.78454	-13.525	1.6808	12.151	0	0	0	0
-0.75274	-13.523	1.6936	12.174	0	0	0	0
-0.72103	-13.525	1.7053	12.21	0	0	1.6645	12.109
-0.69112	-13.533	1.7188	12.265	0	0	0	0
-0.66395	-13.55	1.7347	12.336	0	0	0	0
-0.63967	-13.576	1.7521	12.417	0	0	0	0
-0.61793	-13.609	1.7696	12.494	0	0	0	0
-0.59854	-13.646	1.7865	12.559	0	0	0	0
-0.58173	-13.682	1.8026	12.612	0	0	0	0
-0.56779	-13.714	1.8181	12.652	0	0	0	0
-0.55603	-13.74	1.8324	12.68	0	0	0	0
-0.54416	-13.758	1.8442	12.695	0	0	0	0
-0.52817	-13.771	1.8526	12.694	0	0	0	0
-0.50301	-13.778	1.8579	12.68	0	0	0	0
-0.46393	-13.781	1.8605	12.66	0	0	0	0
-0.408	-13.78	1.8607	12.641	0	0	0	0
-0.33506	-13.773	1.8582	12.624	0	0	0	0
-0.24778	-13.763	1.852	12.612	0	0	0	0
-0.15119	-13.749	1.8406	12.602	0	0	0	0
-0.051835	-13.734	1.8224	12.595	0	0	0	0
0.043811	-13.72	1.7956	12.587	0	0	0	0
0.13052	-13.705	1.7584	12.578	0	0	0	0
0.20486	-13.688	1.7099	12.568	0	0	0	0
0.2653	-13.667	1.6491	12.558	0	0	0	0
0.31204	-13.643	1.5759	12.551	0	0	0	0
0.34673	-13.612	1.492	12.549	0	0	0	0
0.37244	-13.575	1.4005	12.558	0.37154	-13.557	0	0
0.39331	-13.529	1.3053	12.581	0	0	0	0
0.41365	-13.471	1.2105	12.62	0	0	0	0
0.43678	-13.399	1.1195	12.671	0	0	0	0
0.46434	-13.316	1.035	12.727	0	0	0	0
0.49657	-13.226	0.95852	12.777	0	0	0	0
0.53304	-13.132	0.89075	12.814	0	0	0	0
0.57307	-13.041	0.83148	12.832	0	0	0	0
0.61555	-12.955	0.77987	12.832	0	0	0	0
0.65898	-12.878	0.73468	12.818	0	0	0	0
0.70136	-12.813	0.69425	12.797	0	0	0	0
0.74016	-12.76	0.65639	12.78	0	0	0	0
0.77274	-12.716	0.61944	12.779	0	0	0	0
0.79735	-12.677	0.58289	12.808	0	0	0	0
0.81385	-12.639	0.54702	12.871	0	0	0	0
0.8233	-12.603	0.51199	12.963	0	0	0.82509	-12.607
0.82733	-12.568	0.47772	13.071	0	0	0	0
0.82759	-12.536	0.44421	13.179	0	0	0	0
0.82552	-12.507	0.4119	13.276	0	0	0	0
0.82227	-12.479	0.38167	13.354	0	0	0	0
0.81881	-12.45	0.35437	13.412	0	0	0	0
0.81609	-12.418	0.33014	13.448	0	0	0	0
0.81497	-12.383	0.30825	13.467	0	0	0	0
0.8158	-12.348	0.28759	13.473	0	0	0	0
0.81822	-12.314	0.26698	13.472	0	0	0	0
0.82106	-12.282	0.24558	13.464	0	0	0	0
0.82248	-12.255	0.22343	13.449	0	0	0	0
0.82042	-12.236	0.20191	13.428	0	0	0	0
0.81299	-12.227	0.18334	13.398	0	0	0	0
0.79887	-12.228	0.17029	13.358	0	0	0	0
0.77785	-12.237	0.16501	13.309	0	0	0	0
0.75109	-12.251	0.16874	13.25	0	0	0	0
0.72072	-12.266	0.18115	13.18	0	0	0	0
0.68859	-12.28	0.20058	13.094	0	0	0	0
0.65513	-12.29	0.22506	12.988	0	0	0	0
0.61886	-12.296	0.25329	12.864	0	0	0	0
0.57709	-12.299	0.28512	12.729	0	0	0	0
0.5276	-12.3	0.32105	12.592	0	0	0	0
0.47014	-12.3	0.36094	12.464	0	0	0	0
0.40618	-12.297	0.4035	12.346	0	0	0	0
0.33766	-12.291	0.44699	12.235	0	0	0	0
0.26622	-12.28	0.49015	12.127	0	0	0	0
0.19361	-12.265	0.53261	12.022	0	0	0	0
0.12227	-12.245	0.57502	11.924	0	0	0	0
0.055438	-12.221	0.61887	11.835	0	0	0	0
-0.003702	-12.195	0.66587	11.746	0	0	0	0
-0.053335	-12.169	0.71718	11.649	0	0	0	0
-0.093787	-12.149	0.77251	11.528	0	0	0	0
-0.12683	-12.134	0.82941	11.372	0	0	0	0
-0.15456	-12.125	0.88374	11.168	0	0	0	0
-0.17883	-12.118	0.9316	10.916	0	0	0	0
-0.20121	-12.11	0.9718	10.629	0	0	0	0
-0.22293	-12.097	1.0068	10.34	0	0	0	0
-0.2449	-12.075	1.041	10.077	0	0	0	0
-0.2673	-12.044	1.0783	9.8562	0	0	0	0
-0.28928	-12.003	1.1209	9.6783	0	0	0	0
-0.30911	-11.952	1.1691	9.5302	0	0	0	0
-0.32504	-11.893	1.2222	9.3919	0	0	0	0
-0.33582	-11.827	1.2792	9.2445	0	0	0	0
-0.34093	-11.755	1.3395	9.0795	0	0	0	0
-0.34041	-11.683	1.4023	8.9025	1.4101	8.6571	0	0
-0.33498	-11.615	1.4673	8.724	0	0	0	0
-0.32614	-11.555	1.5341	8.5484	0	0	0	0
-0.31574	-11.504	1.602	8.3701	0	0	0	0
-0.30548	-11.461	1.6694	8.1792	0	0	0	0
-0.29637	-11.423	1.7348	7.9688	0	0	0	0
-0.28865	-11.385	1.7974	7.7403	0	0	0	0
-0.28197	-11.345	1.8578	7.501	0	0	0	0
-0.27552	-11.299	1.9174	7.2598	0	0	0	0
-0.26812	-11.246	1.9768	7.0234	0	0	0	0
-0.25856	-11.182	2.035	6.7963	0	0	0	0
-0.24614	-11.105	2.0901	6.5811	0	0	0	0
-0.23065	-11.014	2.1403	6.379	0	0	0	0
-0.21218	-10.909	2.1846	6.1897	0	0	2.1776	6.0534
-0.19129	-10.793	2.2225	6.01	0	0	0	0
-0.1694	-10.674	2.2542	5.8363	0	0	0	0
-0.14845	-10.564	2.2803	5.6676	0	0	0	0
-0.1299	-10.471	2.3019	5.5074	0	0	0	0
-0.11424	-10.398	2.32	5.3596	0	0	0	0
-0.10124	-10.339	2.3351	5.2255	0	0	0	0
-0.090348	-10.288	2.3475	5.1031	0	0	0	0
-0.081102	-10.235	2.3574	4.9873	0	0	0	0
-0.073286	-10.173	2.3646	4.8722	0	0	0	0
-0.066221	-10.097	2.3689	4.7549	0	0	0	0
-0.057663	-10.007	2.3703	4.6401	0	0	0	0
-0.043277	-9.9087	2.3698	4.5393	0	0	0	0
-0.017158	-9.8069	2.3689	4.4629	0	0	0	0
0.026609	-9.706	2.3684	4.4113	0	0	0	0
0.091715	-9.6101	2.3675	4.3745	0	0	0	0
0.17794	-9.5227	2.365	4.3383	0	0	0	0
0.28142	-9.4449	2.3603	4.2912	0	0	0	0
0.39678	-9.3732	2.3541	4.2294	0	0	0	0
0.5196	-9.3015	2.3476	4.1558	0	0	0	0
0.64795	-9.2254	2.341	4.0764	0	0	0	0
0.78157	-9.145	2.3326	3.9976	0	0	0	0
0.91987	-9.0646	2.3191	3.9242	0	0	0	0
1.0614	-8.9892	2.2973	3.8598	0	0	0	0
1.2043	-8.9207	2.2652	3.8076	0	0	0	0
1.3466	-8.8588	2.2243	3.7705	0	0	0	0
1.4843	-8.8031	2.1784	3.7497	0	0	0	0
1.6137	-8.7533	2.1325	3.7434	0	0	0	0
1.7327	-8.7086	2.0912	3.7476	1.064	-4.9418	0	0
1.843	-8.6668	2.0565	3.7562	0	0	0	0
1.9486	-8.6252	2.0275	3.7613	0	0	0	0
2.0546	-8.5815	1.9998	3.754	0	0	0	0
2.1655	-8.5353	1.967	3.7264	0	0	0	0
2.2831	-8.4883	1.9231	3.6726	0	0	1.3668	-4.8067
2.406	-8.444	1.8649	3.5919	0	0	0	0
2.5304	-8.4066	1.7938	3.4902	0	0	0	0
2.6514	-8.3797	1.7151	3.3786	0	0	0	0
2.7641	-8.3646	1.6361	3.269	0	0	0	0
2.8652	-8.3603	1.5641	3.1711	0	0	0	0
2.9536	-8.3626	1.5043	3.0915	0	0	0	0
3.0297	-8.3657	1.4585	3.0323	0	0	0	0
3.0956	-8.3651	1.4249	2.9905	0	0	0	0
3.1539	-8.359	1.3992	2.9591	0	0	0	0
3.2072	-8.3484	1.3762	2.9305	0	0	0	0
3.2577	-8.3358	1.3509	2.8989	0	0	0	0
3.3058	-8.3238	1.3207	2.8623	0	0	0	0
3.3509	-8.3135	1.2861	2.8225	0	0	0	0
3.3919	-8.3058	1.2503	2.7836	0	0	0	0
3.4277	-8.3014	1.2175	2.7502	0	0	0	0
3.4573	-8.3017	1.1915	2.7255	0	0	0	0
3.4794	-8.3085	1.1734	2.7113	0	0	0	0
3.4937	-8.3222	1.1633	2.7092	0	0	0	0
3.5011	-8.3406	1.1605	2.7215	0	0	0	0
3.504	-8.3596	1.1646	2.7515	0	0	0	0
3.5037	-8.3761	1.1756	2.8019	0	0	0	0
3.5011	-8.3892	1.193	2.8728	0	0	0	0
3.4961	-8.3993	1.2159	2.9583	0	0	0	0
3.4881	-8.4077	1.2414	3.0449	0	0	0	0
3.4765	-8.4152	1.2663	3.1162	0	0	0	0
3.4613	-8.4216	1.2884	3.16	0	0	0	0
3.4427	-8.4262	1.3068	3.1712	0	0	0	0
3.4207	-8.4287	1.3216	3.153	0	0	0	0
3.3942	-8.429	1.3334	3.1173	0	0	0	0
3.3612	-8.4282	1.3431	3.0792	0	0	0	0
3.3197	-8.4278	1.3512	3.048	0	0	0	0
3.2685	-8.4299	1.3574	3.0249	0	0	0	0
3.2075	-8.4374	1.3603	3.0075	0	0	0	0
3.1386	-8.4526	1.359	2.9954	0	0	0	0
3.0666	-8.4759	1.3533	2.9918	0	0	0	0
2.9966	-8.5059	1.3437	3.001	0	0	0	0
2.9328	-8.5405	1.3305	3.0268	0	0	0	0
2.8773	-8.5778	1.3148	3.0706	0	0	0	0
2.8315	-8.616	1.2985	3.1326	0	0	0	0
2.7956	-8.6527	1.2841	3.211	0	0	0	0
2.7685	-8.6858	1.2731	3.3002	0	0	0	0
2.7479	-8.7143	1.2652	3.389	0	0	0	0
2.7312	-8.7372	1.2593	3.4652	0	0	0	0
2.7163	-8.7541	1.2545	3.5221	0	0	0	0
2.7014	-8.7651	1.2505	3.5602	0	0	0	0
2.6847	-8.7712	1.2475	3.5847	0	0	0	0
2.6655	-8.7738	1.2452	3.6023	0	0	0	0
2.6427	-8.7744	1.2437	3.6189	0	0	0	0
2.6164	-8.7741	1.243	3.6377	-0.56575	1.6964	0	0
2.5876	-8.7735	1.2431	3.659	0	0	-0.23468	0.62702
