## Supplementary material for "How to control unpredictable others in court-net sports": International match data: n4_4_1.txt

1.3329	-12.156	-3.069	12.767	0	0	1.3338	-12.154
1.3425	-12.077	-3.0436	12.771	0	0	0	0
1.3544	-11.986	-3.0219	12.775	0	0	0	0
1.3687	-11.884	-3.0051	12.777	0	0	0	0
1.3851	-11.774	-2.9943	12.779	0	0	0	0
1.4026	-11.662	-2.9891	12.78	0	0	0	0
1.4198	-11.553	-2.9876	12.78	0	0	0	0
1.4347	-11.455	-2.9868	12.781	0	0	0	0
1.4452	-11.372	-2.9831	12.782	0	0	0	0
1.4492	-11.308	-2.9728	12.785	0	0	0	0
1.4449	-11.263	-2.9528	12.789	0	0	0	0
1.4308	-11.235	-2.921	12.794	0	0	0	0
1.4055	-11.219	-2.8771	12.8	0	0	0	0
1.3678	-11.212	-2.8234	12.806	0	0	0	0
1.3177	-11.209	-2.7649	12.809	0	0	0	0
1.2575	-11.208	-2.7081	12.809	0	0	0	0
1.1909	-11.206	-2.6588	12.802	-0.46717	2.2887	0	0
1.1221	-11.202	-2.6201	12.791	0	0	0	0
1.0543	-11.195	-2.5926	12.778	0	0	0	0
0.99063	-11.187	-2.575	12.769	0	0	0	0
0.93352	-11.175	-2.5651	12.77	0	0	0	0
0.88538	-11.161	-2.5603	12.78	0	0	0	0
0.84798	-11.148	-2.5587	12.796	0	0	0	0
0.82227	-11.137	-2.559	12.81	0	0	0	0
0.80828	-11.134	-2.5606	12.822	0	0	0	0
0.80503	-11.139	-2.5627	12.83	0	0	0	0
0.81039	-11.153	-2.5643	12.837	0	0	0	0
0.8209	-11.178	-2.5645	12.847	0	0	0	0
0.83219	-11.215	-2.5618	12.863	0	0	0	0
0.84039	-11.264	-2.5544	12.891	0	0	-1.0216	3.3382
0.8435	-11.323	-2.5407	12.931	0	0	0	0
0.84179	-11.394	-2.5194	12.983	0	0	0	0
0.83717	-11.474	-2.4911	13.037	0	0	0	0
0.83206	-11.564	-2.4584	13.082	0	0	0	0
0.82872	-11.661	-2.426	13.109	0	0	0	0
0.82869	-11.763	-2.3982	13.113	0	0	0	0
0.8324	-11.867	-2.377	13.096	0	0	0	0
0.83901	-11.97	-2.3616	13.058	0	0	0	0
0.84688	-12.068	-2.3498	13.001	0	0	0	0
0.85398	-12.156	-2.3382	12.931	0	0	0	0
0.8578	-12.23	-2.3224	12.861	0	0	0	0
0.85514	-12.289	-2.2976	12.805	0	0	0	0
0.84213	-12.331	-2.2586	12.774	0	0	0	0
0.81469	-12.36	-2.2019	12.768	0	0	0	0
0.76956	-12.381	-2.1266	12.784	0	0	0	0
0.706	-12.396	-2.0346	12.818	0	0	0	0
0.62696	-12.411	-1.9292	12.86	0	0	0	0
0.53844	-12.427	-1.8142	12.902	0	0	0	0
0.44772	-12.446	-1.6931	12.935	0	0	0	0
0.36153	-12.464	-1.5688	12.954	0	0	0	0
0.28465	-12.476	-1.4439	12.958	0	0	0	0
0.21881	-12.477	-1.3206	12.952	0	0	0	0
0.16236	-12.463	-1.2009	12.942	0	0	0	0
0.111	-12.433	-1.0874	12.937	-0.24893	-2.6345	0	0
0.059034	-12.388	-0.98232	12.939	0	0	0	0
0.001616	-12.332	-0.88672	12.943	0	0	0	0
-0.063029	-12.269	-0.80172	12.944	0	0	0	0
-0.13301	-12.206	-0.72868	12.945	0	0	0	0
-0.20395	-12.149	-0.66781	12.948	0	0	0	0
-0.27076	-12.099	-0.61693	12.954	0	0	0	0
-0.32896	-12.059	-0.57253	12.963	0	0	0	0
-0.37561	-12.026	-0.53144	12.971	0	0	0	0
-0.40964	-11.998	-0.49151	12.974	0	0	0	0
-0.43169	-11.968	-0.45186	12.968	0	0	0	0
-0.44361	-11.935	-0.41296	12.955	0	0	0	0
-0.44809	-11.893	-0.37571	12.94	0	0	0	0
-0.44835	-11.842	-0.34015	12.928	0	0	0	0
-0.448	-11.783	-0.30521	12.925	0	0	0	0
-0.45097	-11.722	-0.2697	12.937	0	0	-0.42839	-11.733
-0.46098	-11.665	-0.23345	12.959	0	0	0	0
-0.48072	-11.62	-0.19715	12.979	0	0	0	0
-0.51138	-11.59	-0.16152	12.985	0	0	0	0
-0.55276	-11.576	-0.12716	12.967	0	0	0	0
-0.60344	-11.573	-0.095145	12.929	0	0	0	0
-0.66078	-11.579	-0.067145	12.884	0	0	0	0
-0.72138	-11.591	-0.044749	12.842	0	0	0	0
-0.78204	-11.608	-0.028734	12.812	0	0	0	0
-0.84047	-11.63	-0.019342	12.795	0	0	0	0
-0.89469	-11.657	-0.017227	12.793	0	0	0	0
-0.94269	-11.688	-0.024165	12.805	0	0	0	0
-0.98321	-11.723	-0.043153	12.832	0	0	0	0
-1.0167	-11.758	-0.077744	12.873	0	0	0	0
-1.0452	-11.793	-0.13048	12.923	0	0	0	0
-1.0706	-11.825	-0.20103	12.978	0	0	0	0
-1.0935	-11.855	-0.2856	13.033	0	0	0	0
-1.1131	-11.885	-0.37826	13.084	0	0	0	0
-1.1269	-11.918	-0.47314	13.126	0	0	0	0
-1.1315	-11.955	-0.5662	13.152	0	0	0	0
-1.1236	-11.998	-0.65519	13.167	0	0	0	0
-1.1013	-12.048	-0.73883	13.18	0	0	0	0
-1.065	-12.106	-0.81654	13.196	-0.81758	13.112	0	0
-1.0175	-12.172	-0.8883	13.214	0	0	0	0
-0.96264	-12.248	-0.95418	13.227	0	0	0	0
-0.90409	-12.331	-1.0145	13.225	0	0	0	0
-0.84505	-12.418	-1.0703	13.205	0	0	0	0
-0.78805	-12.504	-1.124	13.175	0	0	0	0
-0.73498	-12.585	-1.1775	13.15	0	0	0	0
-0.68699	-12.657	-1.2317	13.142	0	0	0	0
-0.64424	-12.722	-1.2858	13.154	0	0	0	0
-0.60591	-12.779	-1.3387	13.18	0	0	0	0
-0.5701	-12.83	-1.3886	13.211	0	0	0	0
-0.53402	-12.875	-1.4325	13.244	0	0	0	0
-0.49495	-12.914	-1.4682	13.278	0	0	0	0
-0.45127	-12.943	-1.4958	13.31	0	0	0	0
-0.4026	-12.962	-1.5174	13.337	0	0	0	0
-0.34949	-12.973	-1.5353	13.354	0	0	0	0
-0.293	-12.98	-1.5517	13.362	0	0	0	0
-0.23463	-12.99	-1.5679	13.366	0	0	-1.5599	13.173
-0.17613	-13.007	-1.5847	13.372	0	0	0	0
-0.11909	-13.036	-1.6022	13.385	0	0	0	0
-0.064512	-13.078	-1.6193	13.4	0	0	0	0
-0.012994	-13.132	-1.6346	13.413	0	0	0	0
0.034727	-13.19	-1.6462	13.423	0	0	0	0
0.077698	-13.245	-1.6522	13.428	0	0	0	0
0.1153	-13.29	-1.6507	13.43	0	0	0	0
0.14781	-13.321	-1.6391	13.431	0	0	0	0
0.17626	-13.336	-1.6146	13.431	0	0	0	0
0.20128	-13.337	-1.5753	13.434	0	0	0	0
0.22198	-13.329	-1.5215	13.442	0	0	0	0
0.23546	-13.316	-1.4567	13.456	0	0	0	0
0.23712	-13.303	-1.3865	13.48	0	0	0	0
0.22237	-13.293	-1.3165	13.511	0	0	0	0
0.18857	-13.286	-1.2509	13.54	0	0	0	0
0.13589	-13.283	-1.1918	13.559	0	0	0	0
0.066941	-13.286	-1.1393	13.565	0	0	0	0
-0.013875	-13.297	-1.0911	13.56	0	0	0	0
-0.1009	-13.319	-1.0434	13.547	0	0	0	0
-0.18825	-13.357	-0.99239	13.528	0	0	0	0
-0.2714	-13.412	-0.93486	13.507	0	0	0	0
-0.3485	-13.482	-0.86899	13.49	0	0	0	0
-0.42049	-13.56	-0.79471	13.48	0	0	0	0
-0.49035	-13.64	-0.71383	13.479	0	0	0	0
-0.56197	-13.717	-0.62921	13.482	0	0	0	0
-0.63899	-13.791	-0.54396	13.483	0	0	0	0
-0.72407	-13.861	-0.4612	13.477	0	0	0	0
-0.81876	-13.93	-0.38403	13.464	0	0	0	0
-0.92363	-14	-0.31522	13.448	-0.86558	-13.93	0	0
-1.0375	-14.074	-0.2565	13.429	0	0	0	0
-1.156	-14.152	-0.20763	13.406	0	0	0	0
-1.2713	-14.231	-0.16667	13.379	0	0	0	0
-1.375	-14.306	-0.13103	13.348	0	0	0	0
-1.4616	-14.371	-0.09791	13.318	0	0	0	0
-1.5302	-14.421	-0.064692	13.296	0	0	0	0
-1.5842	-14.456	-0.029505	13.289	0	0	0	0
-1.6301	-14.474	0.009037	13.295	0	0	0	0
-1.6744	-14.48	0.052262	13.311	0	0	0	0
-1.7218	-14.477	0.10067	13.329	0	0	0	0
-1.7744	-14.47	0.15314	13.341	0	0	0	0
-1.8319	-14.463	0.20771	13.34	0	0	-1.8339	-14.404
-1.8928	-14.46	0.26298	13.324	0	0	0	0
-1.9557	-14.462	0.31817	13.293	0	0	0	0
-2.0203	-14.47	0.37205	13.249	0	0	0	0
-2.0876	-14.482	0.42224	13.193	0	0	0	0
-2.1591	-14.499	0.46551	13.129	0	0	0	0
-2.2357	-14.518	0.4996	13.059	0	0	0	0
-2.3164	-14.541	0.52481	12.991	0	0	0	0
-2.3989	-14.568	0.54418	12.935	0	0	0	0
-2.4801	-14.598	0.56228	12.9	0	0	0	0
-2.5579	-14.634	0.58371	12.887	0	0	0	0
-2.6322	-14.674	0.61162	12.9	0	0	0	0
-2.7045	-14.718	0.64624	12.939	0	0	0	0
-2.776	-14.766	0.68475	13.001	0	0	0	0
-2.847	-14.815	0.72298	13.081	0	0	0	0
-2.9172	-14.862	0.75775	13.168	0	0	0	0
-2.9869	-14.903	0.7881	13.247	0.80064	13.361	0	0
-3.0568	-14.935	0.81534	13.309	0	0	0	0
-3.1266	-14.957	0.84199	13.351	0	0	0	0
-3.1953	-14.967	0.87103	13.379	0	0	0	0
-3.26	-14.962	0.90559	13.397	0	0	0	0
-3.3167	-14.94	0.94797	13.412	0	0	0	0
-3.3604	-14.903	0.99853	13.428	0	0	0	0
-3.3869	-14.852	1.056	13.449	0	0	0	0
-3.3933	-14.793	1.1186	13.473	0	0	0	0
-3.3793	-14.729	1.1846	13.497	0	0	0	0
-3.3473	-14.665	1.2508	13.513	0	0	0	0
-3.3026	-14.603	1.3129	13.514	0	0	0	0
-3.2518	-14.544	1.3667	13.498	0	0	0	0
-3.2002	-14.488	1.4103	13.47	0	0	0	0
-3.1506	-14.431	1.4439	13.435	0	0	0	0
-3.1037	-14.373	1.4686	13.397	0	0	0	0
-3.0586	-14.313	1.4856	13.353	0	0	0	0
-3.0142	-14.25	1.4959	13.301	0	0	0	0
-2.9692	-14.184	1.5006	13.244	0	0	0	0
-2.9229	-14.116	1.501	13.185	0	0	0	0
-2.8747	-14.044	1.4987	13.126	0	0	0	0
-2.8235	-13.968	1.4959	13.072	0	0	0	0
-2.7676	-13.891	1.494	13.023	0	0	1.4893	13.02
-2.7055	-13.813	1.4943	12.977	0	0	0	0
-2.6363	-13.738	1.4974	12.933	0	0	0	0
-2.5602	-13.671	1.5035	12.891	0	0	0	0
-2.4784	-13.614	1.5115	12.856	0	0	0	0
-2.3926	-13.57	1.5193	12.828	0	0	0	0
-2.305	-13.542	1.5235	12.806	0	0	0	0
-2.2181	-13.529	1.5211	12.787	0	0	0	0
-2.1347	-13.529	1.5103	12.771	0	0	0	0
-2.0565	-13.534	1.4904	12.754	0	0	0	0
-1.9844	-13.538	1.4623	12.737	0	0	0	0
-1.9185	-13.535	1.4286	12.714	0	0	0	0
-1.8568	-13.525	1.3928	12.685	0	0	0	0
-1.7958	-13.507	1.3587	12.65	0	0	0	0
-1.7311	-13.484	1.3295	12.617	0	0	0	0
-1.6598	-13.46	1.3075	12.591	0	0	0	0
