## Supplementary material for "How to control unpredictable others in court-net sports": International match data: n4_4_2.txt

1.2331	-12.126	-3.15	12.598	0	0	1.2235	-12.109
1.2249	-12.055	-3.1422	12.631	0	0	0	0
1.2217	-11.977	-3.1312	12.662	0	0	0	0
1.2236	-11.897	-3.1179	12.683	0	0	0	0
1.2301	-11.816	-3.1035	12.687	0	0	0	0
1.24	-11.738	-3.0895	12.674	0	0	0	0
1.2521	-11.667	-3.077	12.648	0	0	0	0
1.265	-11.604	-3.0665	12.618	0	0	0	0
1.2773	-11.551	-3.0576	12.588	0	0	0	0
1.2872	-11.51	-3.0492	12.56	0	0	0	0
1.2933	-11.481	-3.0401	12.531	0	0	0	0
1.294	-11.462	-3.0296	12.499	0	0	0	0
1.2877	-11.452	-3.0181	12.463	0	0	0	0
1.2728	-11.449	-3.007	12.427	-2.9846	12.335	0	0
1.2481	-11.452	-2.9977	12.395	0	0	0	0
1.2134	-11.461	-2.9911	12.37	0	0	0	0
1.1698	-11.473	-2.987	12.354	0	0	0	0
1.1201	-11.486	-2.9849	12.345	0	0	0	0
1.069	-11.496	-2.9841	12.342	0	0	0	0
1.0212	-11.502	-2.9841	12.341	0	0	0	0
0.9797	-11.506	-2.9844	12.342	0	0	0	0
0.94607	-11.509	-2.985	12.343	0	0	0	0
0.92039	-11.513	-2.9858	12.344	0	0	0	0
0.90224	-11.519	-2.9869	12.342	0	0	0	0
0.89083	-11.528	-2.9884	12.34	0	0	0	0
0.88484	-11.543	-2.9905	12.336	0	0	0	0
0.88262	-11.565	-2.9931	12.333	0	0	0	0
0.88253	-11.598	-2.996	12.331	0	0	0	0
0.88338	-11.641	-2.9981	12.335	0	0	-2.9784	12.291
0.88478	-11.695	-2.9981	12.347	0	0	0	0
0.88703	-11.759	-2.9942	12.373	0	0	0	0
0.89059	-11.832	-2.9848	12.417	0	0	0	0
0.89572	-11.913	-2.9697	12.481	0	0	0	0
0.9023	-12.001	-2.9501	12.559	0	0	0	0
0.90979	-12.095	-2.929	12.643	0	0	0	0
0.91728	-12.191	-2.9096	12.725	0	0	0	0
0.92373	-12.285	-2.895	12.801	0	0	0	0
0.92819	-12.37	-2.8873	12.873	0	0	0	0
0.92977	-12.439	-2.8883	12.942	0	0	0	0
0.92741	-12.489	-2.8985	13.003	0	0	0	0
0.91962	-12.52	-2.9164	13.049	0	0	0	0
0.90445	-12.535	-2.9386	13.073	0	0	0	0
0.87992	-12.538	-2.9588	13.077	0	0	0	0
0.84461	-12.533	-2.9691	13.069	0	0	0	0
0.79836	-12.523	-2.9615	13.058	0	0	0	0
0.74234	-12.512	-2.9301	13.048	0	0	0	0
0.67855	-12.503	-2.8727	13.041	0	0	0	0
0.60966	-12.498	-2.791	13.038	0	0	0	0
0.53956	-12.496	-2.6902	13.046	0	0	0	0
0.47324	-12.495	-2.5769	13.071	0	0	0	0
0.41547	-12.488	-2.457	13.119	0	0	0	0
0.36928	-12.476	-2.3345	13.187	0.35172	-12.456	0	0
0.33543	-12.455	-2.2128	13.263	0	0	0	0
0.31265	-12.429	-2.0963	13.33	0	0	0	0
0.2979	-12.399	-1.9888	13.371	0	0	0	0
0.28728	-12.365	-1.8928	13.38	0	0	0	0
0.27676	-12.328	-1.8085	13.361	0	0	0	0
0.26285	-12.286	-1.7341	13.326	0	0	0	0
0.24321	-12.238	-1.6656	13.287	0	0	0	0
0.21739	-12.182	-1.5973	13.251	0	0	0	0
0.18684	-12.121	-1.5237	13.222	0	0	0	0
0.15394	-12.057	-1.4409	13.198	0	0	0	0
0.12058	-11.992	-1.3475	13.178	0	0	0	0
0.087857	-11.927	-1.2451	13.165	0	0	0	0
0.056855	-11.863	-1.1371	13.164	0	0	0.060407	-11.811
0.029306	-11.799	-1.0284	13.177	0	0	0	0
0.007269	-11.735	-0.92431	13.2	0	0	0	0
-0.007588	-11.669	-0.8275	13.222	0	0	0	0
-0.014552	-11.603	-0.73825	13.232	0	0	0	0
-0.014135	-11.538	-0.65559	13.223	0	0	0	0
-0.008073	-11.477	-0.57772	13.196	0	0	0	0
0.000961	-11.424	-0.50135	13.157	0	0	0	0
0.009942	-11.38	-0.42232	13.108	0	0	0	0
0.016361	-11.346	-0.33787	13.045	0	0	0	0
0.018951	-11.319	-0.24796	12.963	0	0	0	0
0.017931	-11.297	-0.15488	12.853	0	0	0	0
0.014945	-11.277	-0.062597	12.716	0	0	0	0
0.012728	-11.259	0.023995	12.56	0	0	0	0
0.014352	-11.243	0.10075	12.397	0	0	0	0
0.02238	-11.228	0.1662	12.237	0	0	0	0
0.038345	-11.214	0.22188	12.088	0	0	0	0
0.062673	-11.201	0.27097	11.961	0	0	0	0
0.094983	-11.187	0.31625	11.86	0	0	0	0
0.13436	-11.173	0.35886	11.784	0	0	0	0
0.1792	-11.158	0.39825	11.726	0	0	0	0
0.22697	-11.148	0.43242	11.679	0	0	0	0
0.27457	-11.145	0.45873	11.642	0	0	0	0
0.31938	-11.152	0.47551	11.608	0	0	0	0
0.35993	-11.168	0.48322	11.567	0	0	0	0
0.39576	-11.191	0.48423	11.507	0	0	0	0
0.4269	-11.217	0.48189	11.422	0	0	0	0
0.45329	-11.242	0.47889	11.313	0	0	0	0
0.4747	-11.26	0.47557	11.189	0	0	0	0
0.49101	-11.269	0.46971	11.067	0	0	0	0
0.50248	-11.265	0.45769	10.958	0	0	0	0
0.5096	-11.248	0.43548	10.859	0	0	0	0
0.51284	-11.218	0.39933	10.751	0	0	0	0
0.51267	-11.181	0.34697	10.612	0	0	0	0
0.50968	-11.141	0.27935	10.437	0	0	0	0
0.50469	-11.104	0.20101	10.238	0	0	0	0
0.49873	-11.075	0.11863	10.034	0	0	0	0
0.493	-11.056	0.038703	9.8461	0	0	0	0
0.48835	-11.048	-0.034698	9.6831	0	0	0	0
0.48501	-11.048	-0.1014	9.5429	0	0	0	0
0.48253	-11.055	-0.16473	9.4124	0	0	0	0
0.48002	-11.065	-0.22954	9.2738	0	0	0	0
0.47629	-11.074	-0.29986	9.1145	0	0	0	0
0.4699	-11.077	-0.37725	8.9357	0	0	0	0
0.45903	-11.068	-0.4609	8.7509	0	0	0	0
0.44174	-11.045	-0.54885	8.572	0	0	0	0
0.41659	-11.005	-0.63923	8.3989	0	0	0	0
0.38322	-10.951	-0.73107	8.2205	0	0	0	0
0.34238	-10.885	-0.82474	8.0242	0	0	0	0
0.29538	-10.815	-0.92148	7.8053	0	0	0	0
0.24354	-10.744	-1.0221	7.5681	0	0	0	0
0.18889	-10.675	-1.1258	7.3223	0	0	0	0
0.13503	-10.612	-1.2302	7.0778	0	0	0	0
0.086202	-10.556	-1.3326	6.8409	0	0	0	0
0.045267	-10.506	-1.4314	6.6114	0	0	0	0
0.01311	-10.462	-1.5269	6.385	-1.535	6.4218	0	0
-0.010524	-10.419	-1.6196	6.1575	0	0	0	0
-0.026355	-10.374	-1.7095	5.9298	0	0	0	0
-0.035336	-10.323	-1.7959	5.7085	0	0	0	0
-0.038177	-10.265	-1.8774	5.5018	0	0	0	0
-0.034782	-10.202	-1.9531	5.3125	0	0	0	0
-0.024388	-10.14	-2.0231	5.1371	0	0	0	0
-0.006665	-10.083	-2.0882	4.9703	0	0	-2.0978	5.0745
0.017096	-10.037	-2.1493	4.8109	0	0	0	0
0.044223	-10.004	-2.2074	4.6633	0	0	0	0
0.072314	-9.9849	-2.2634	4.5326	0	0	0	0
0.10029	-9.9786	-2.3181	4.419	0	0	0	0
0.12781	-9.9808	-2.372	4.3172	0	0	0	0
0.15431	-9.986	-2.425	4.2215	0	0	0	0
0.17883	-9.9876	-2.4772	4.1307	0	0	0	0
0.20051	-9.9798	-2.529	4.0469	0	0	0	0
0.21825	-9.9584	-2.5811	3.9688	0	0	0	0
0.22989	-9.9216	-2.6336	3.8872	0	0	0	0
0.23185	-9.8697	-2.6862	3.7916	0	0	0	0
0.21961	-9.8031	-2.739	3.6796	0	0	0	0
0.18902	-9.7213	-2.7925	3.5596	0	0	0	0
0.13765	-9.6254	-2.847	3.4459	0	0	0	0
0.065791	-9.5201	-2.902	3.3507	0	0	0	0
-0.022999	-9.4143	-2.9557	3.276	0	0	0	0
-0.12237	-9.3179	-3.0057	3.2145	0	0	0	0
-0.22495	-9.2376	-3.0495	3.157	0	0	0	0
-0.32514	-9.1719	-3.0853	3.0991	0	0	0	0
-0.42103	-9.1113	-3.113	3.0406	0	0	0	0
-0.51355	-9.0427	-3.134	2.9852	0	0	0	0
-0.60365	-8.9538	-3.1505	2.9377	0	0	0	0
-0.69089	-8.8369	-3.1646	2.9007	0	0	0	0
-0.77467	-8.6916	-3.1776	2.8734	0	0	0	0
-0.85589	-8.5238	-3.1897	2.856	0	0	0	0
-0.93744	-8.342	-3.1998	2.8517	0	0	0	0
-1.023	-8.1542	-3.2066	2.8649	0	0	0	0
-1.1156	-7.9684	-3.2076	2.8989	0	0	0	0
-1.2159	-7.7934	-3.1998	2.9546	0	0	0	0
-1.3221	-7.637	-3.1792	3.0306	0	0	0	0
-1.4292	-7.5006	-3.1419	3.1217	0	0	0	0
-1.5319	-7.3787	-3.0857	3.2185	0	0	0	0
-1.627	-7.2616	-3.0103	3.3088	0	0	0	0
-1.7151	-7.1395	-2.918	3.3836	0	0	0	0
-1.7993	-7.0059	-2.8125	3.4409	0	0	0	0
-1.8826	-6.8583	-2.6982	3.4872	0	0	0	0
-1.9663	-6.698	-2.5791	3.5309	0	0	0	0
-2.0504	-6.5281	-2.4588	3.5754	0	0	0	0
-2.1345	-6.3521	-2.3418	3.6217	0	0	0	0
-2.2182	-6.1745	-2.2333	3.6712	-2.2221	-6.0607	0	0
-2.3019	-5.9994	-2.1381	3.7237	0	0	0	0
-2.3859	-5.8284	-2.0593	3.7779	0	0	0	0
-2.4701	-5.6589	-1.9977	3.8348	0	0	0	0
-2.5528	-5.4867	-1.9512	3.8983	0	0	0	0
-2.6316	-5.3105	-1.9157	3.9705	0	0	0	0
-2.7035	-5.1327	-1.8862	4.0491	0	0	0	0
-2.7665	-4.9601	-1.8583	4.1273	0	0	0	0
-2.8197	-4.8014	-1.8296	4.1974	0	0	0	0
-2.8632	-4.6646	-1.799	4.2556	0	0	0	0
-2.8982	-4.5518	-1.7662	4.3027	0	0	0	0
-2.9266	-4.4599	-1.7315	4.3429	0	0	0	0
-2.9507	-4.3824	-1.6963	4.3795	0	0	0	0
-2.9725	-4.311	-1.6626	4.4125	0	0	0	0
-2.9929	-4.2375	-1.6325	4.4395	0	0	0	0
-3.012	-4.1567	-1.6078	4.4594	0	0	-2.9828	-4.2473
-3.0291	-4.0699	-1.5894	4.4738	0	0	0	0
-3.0434	-3.9851	-1.5772	4.4864	-1.5965	4.3764	0	0
-3.0543	-3.9106	-1.5698	4.5013	0	0	0	0
-3.0621	-3.8489	-1.5658	4.5228	0	0	0	0
-3.0676	-3.7972	-1.564	4.5532	0	0	0	0
-3.072	-3.7499	-1.5637	4.5914	0	0	0	0
-3.0765	-3.7009	-1.5651	4.632	0	0	0	0
-3.0816	-3.6465	-1.5691	4.6675	0	0	0	0
-3.087	-3.5871	-1.5761	4.6932	0	0	0	0
-3.0913	-3.5271	-1.5862	4.7102	0	0	0	0
-3.0927	-3.4704	-1.5986	4.7242	0	0	0	0
-3.09	-3.4186	-1.6122	4.744	0	0	0	0
-3.0829	-3.3718	-1.6257	4.7794	0	0	0	0
-3.0725	-3.3299	-1.6389	4.8376	0	0	0	0
-3.0607	-3.294	-1.6522	4.9211	0	0	-1.7011	4.6884
-3.0494	-3.2668	-1.6671	5.0296	0	0	0	0
-3.0401	-3.2515	-1.6858	5.1597	0	0	0	0
-3.0337	-3.249	-1.7112	5.3037	0	0	0	0
-3.0309	-3.2564	-1.7469	5.4488	0	0	0	0
-3.0327	-3.2688	-1.7962	5.5803	0	0	0	0
-3.0393	-3.28	-1.8616	5.6849	0	0	0	0
-3.0491	-3.2844	-1.9423	5.7513	0	0	0	0
-3.0588	-3.2788	-2.0342	5.7701	-1.8513	-1.8183	0	0
-3.0641	-3.2628	-2.131	5.7355	0	0	0	0
-3.0614	-3.2395	-2.2262	5.6496	0	0	0	0
-3.0489	-3.2144	-2.3149	5.5244	0	0	0	0
-3.0261	-3.1939	-2.3958	5.3824	0	0	0	0
-2.9938	-3.1828	-2.4705	5.2502	0	0	0	0
-2.9541	-3.1818	-2.5414	5.148	0	0	0	0
-2.9093	-3.1886	-2.6099	5.0804	0	0	0	0
-2.8601	-3.1999	-2.6747	5.0396	0	0	0	0
-2.8047	-3.2138	-2.7327	5.0164	0	0	-1.7478	-1.8944
-2.739	-3.2295	-2.7801	5.0052	0	0	0	0
-2.6595	-3.2452	-2.8147	5.0023	0	0	0	0
-2.5652	-3.2571	-2.837	5.0057	0	0	0	0
-2.459	-3.2595	-2.849	5.0143	0	0	0	0
-2.3458	-3.2488	-2.853	5.0286	0	0	0	0
-2.2308	-3.2266	-2.8505	5.0494	0	0	0	0
-2.1177	-3.1984	-2.8419	5.0766	0	0	0	0
-2.0081	-3.1716	-2.8271	5.1079	0	0	0	0
-1.9026	-3.1518	-2.8057	5.1379	0	0	0	0
-1.8017	-3.1384	-2.7769	5.161	0	0	0	0
-1.705	-3.1242	-2.7393	5.1743	0	0	0	0
-1.6107	-3.1005	-2.691	5.1782	0	0	0	0
-1.515	-3.0648	-2.6291	5.1736	0.5695	1.4168	0	0
-1.4157	-3.0219	-2.5519	5.1619	0	0	0.65756	1.8654
-1.3128	-2.9778	-2.4602	5.1448	0	0	0	0
-1.2084	-2.9353	-2.3581	5.1271	0	0	0	0
-1.1041	-2.8931	-2.2521	5.1189	0	0	0	0
-1.0019	-2.8491	-2.1485	5.1343	0	0	0	0
-0.90451	-2.8043	-2.0511	5.1822	0	0	0	0
-0.81355	-2.7626	-1.9617	5.2598	0	0	0	0
-0.72783	-2.7287	-1.881	5.3509	0	0	0	0
-0.64305	-2.7056	-1.8098	5.4331	0	0	0	0
-0.55352	-2.6928	-1.748	5.4905	0	0	0	0
-0.45405	-2.6859	-1.6954	5.5229	0	0	0	0
-0.34221	-2.6777	-1.6511	5.5421	0	0	0	0
-0.22037	-2.6603	-1.6129	5.5607	0	0	0	0
-0.095508	-2.629	-1.5773	5.5871	0	0	0	0
0.023673	-2.5844	-1.5402	5.627	0	0	0	0
0.12973	-2.5311	-1.4989	5.6834	0	0	0	0
0.21781	-2.475	-1.4539	5.7549	0	0	0	0
0.28592	-2.4221	-1.4091	5.8322	0	0	0	0
