## Supplementary material for "How to control unpredictable others in court-net sports": International match data: n4_5_1.txt

-1.1772	12.841	2.2647	-10.372	0	0	-1.1779	12.842
-1.201	12.7	2.2981	-10.294	0	0	0	0
-1.2208	12.562	2.3317	-10.224	0	0	0	0
-1.235	12.435	2.3639	-10.171	0	0	0	0
-1.2442	12.328	2.393	-10.138	0	0	0	0
-1.2499	12.248	2.4176	-10.124	0	0	0	0
-1.2538	12.198	2.4366	-10.127	0	0	0	0
-1.2568	12.173	2.4498	-10.141	0	0	0	0
-1.2592	12.169	2.4581	-10.158	0	0	0	0
-1.2602	12.18	2.4627	-10.173	0	0	0	0
-1.2584	12.201	2.4643	-10.184	0	0	0	0
-1.252	12.227	2.4633	-10.189	0	0	0	0
-1.2399	12.252	2.4587	-10.185	0	0	0	0
-1.2222	12.268	2.449	-10.173	0	0	0	0
-1.1993	12.265	2.4323	-10.15	0	0	0	0
-1.1711	12.24	2.4066	-10.119	0	0	0	0
-1.1369	12.196	2.3706	-10.081	0	0	0	0
-1.0959	12.143	2.3241	-10.04	0	0	0	0
-1.0493	12.092	2.2684	-10	0	0	0	0
-0.99983	12.053	2.2062	-9.9606	0	0	0	0
-0.95114	12.029	2.1412	-9.9222	0	0	0	0
-0.90641	12.018	2.0773	-9.8843	0.36589	-1.7642	0	0
-0.86781	12.015	2.0182	-9.8465	0	0	0	0
-0.83639	12.013	1.9662	-9.8087	0	0	0	0
-0.81202	12.006	1.9225	-9.7711	0	0	0	0
-0.79361	11.995	1.887	-9.7353	0	0	0	0
-0.7796	11.983	1.8588	-9.7044	0	0	0	0
-0.76789	11.971	1.8363	-9.6816	0	0	0	0
-0.75619	11.957	1.817	-9.6684	0	0	0	0
-0.74291	11.936	1.7977	-9.6644	0	0	0	0
-0.72798	11.911	1.7751	-9.668	0	0	0	0
-0.71242	11.892	1.7465	-9.6771	0	0	0	0
-0.69726	11.888	1.71	-9.6889	0	0	0	0
-0.68326	11.907	1.6643	-9.6996	0	0	0	0
-0.67136	11.949	1.6095	-9.7057	0	0	0	0
-0.6626	12.011	1.5473	-9.7039	0	0	0	0
-0.65724	12.082	1.48	-9.6923	0	0	0.26298	-1.4237
-0.65455	12.149	1.4084	-9.6712	0	0	0	0
-0.65322	12.202	1.3324	-9.6433	0	0	0	0
-0.65188	12.242	1.2522	-9.6127	0	0	0	0
-0.6493	12.274	1.1697	-9.584	0	0	0	0
-0.64458	12.303	1.0887	-9.5611	0	0	0	0
-0.63734	12.339	1.0126	-9.5474	0	0	0	0
-0.62812	12.384	0.94438	-9.5457	0	0	0	0
-0.61871	12.438	0.88611	-9.5585	0	0	0	0
-0.61193	12.496	0.83964	-9.5864	0	0	0	0
-0.61089	12.554	0.80554	-9.6273	0	0	0	0
-0.6185	12.603	0.78272	-9.6752	0	0	0	0
-0.6373	12.637	0.76918	-9.7225	0	0	0	0
-0.66948	12.655	0.76278	-9.7635	0	0	0	0
-0.71668	12.658	0.76162	-9.7973	0	0	0	0
-0.77973	12.652	0.76446	-9.827	0	0	0	0
-0.85825	12.645	0.77091	-9.8575	0	0	0	0
-0.94993	12.647	0.78098	-9.8935	0	0	0	0
-1.0504	12.666	0.79439	-9.9381	0	0	0	0
-1.1544	12.698	0.81037	-9.9937	0	0	0	0
-1.2583	12.733	0.8275	-10.062	0	0	0	0
-1.3596	12.762	0.8438	-10.142	0	0	0	0
-1.4561	12.779	0.85707	-10.234	0	0	0	0
-1.5453	12.786	0.8655	-10.334	0	0	0	0
-1.625	12.784	0.86794	-10.438	0	0	0	0
-1.6941	12.778	0.86407	-10.542	-0.62978	3.0292	0	0
-1.7524	12.768	0.85456	-10.643	0	0	0	0
-1.8002	12.758	0.84091	-10.739	0	0	0	0
-1.8393	12.749	0.82496	-10.828	0	0	0	0
-1.8727	12.739	0.80851	-10.91	0	0	-1.8799	12.745
-1.9049	12.73	0.79288	-10.981	0	0	0	0
-1.9391	12.72	0.77828	-11.045	0	0	0	0
-1.9761	12.711	0.76351	-11.104	0	0	0	0
-2.0132	12.705	0.74662	-11.168	0	0	0	0
-2.0469	12.704	0.72625	-11.243	0	0	0	0
-2.0744	12.715	0.70267	-11.333	0	0	0	0
-2.0944	12.74	0.67779	-11.435	0	0	0	0
-2.1072	12.783	0.65415	-11.543	0	0	0	0
-2.1135	12.844	0.63379	-11.649	0	0	0	0
-2.1151	12.918	0.61755	-11.747	0	0	0	0
-2.1134	12.994	0.60509	-11.835	0	0	0	0
-2.1093	13.063	0.59505	-11.914	0	0	0	0
-2.1024	13.12	0.58509	-11.985	0	0	0	0
-2.0918	13.169	0.57206	-12.052	0	0	0	0
-2.0772	13.213	0.55302	-12.119	0	0	0	0
-2.0589	13.257	0.52661	-12.189	0	0	0	0
-2.039	13.3	0.49391	-12.261	0	0	0	0
-2.0195	13.339	0.45786	-12.33	0	0	0	0
-2.0012	13.373	0.42153	-12.396	0	0	0	0
-1.9826	13.403	0.38654	-12.453	0	0	0	0
-1.9593	13.433	0.35216	-12.501	0	0	0	0
-1.9259	13.467	0.31501	-12.536	0	0	0	0
-1.8775	13.502	0.26967	-12.561	0	0	0	0
-1.8108	13.535	0.21061	-12.579	0	0	0	0
-1.7251	13.559	0.13485	-12.595	0	0	0	0
-1.6229	13.57	0.043422	-12.615	0	0	0	0
-1.5088	13.571	-0.059712	-12.638	0	0	0	0
-1.3871	13.566	-0.16984	-12.658	0	0	0	0
-1.2611	13.558	-0.28259	-12.671	0	0	0	0
-1.1332	13.545	-0.39425	-12.671	0	0	0	0
-1.006	13.52	-0.50212	-12.655	0	0	0	0
-0.88255	13.474	-0.60466	-12.623	0	0	0	0
-0.7664	13.406	-0.70129	-12.577	0	0	0	0
-0.66106	13.321	-0.79252	-12.522	0	0	0	0
-0.56874	13.227	-0.87999	-12.462	0	0	0	0
-0.49015	13.127	-0.9659	-12.402	-0.9284	-12.382	0	0
-0.42519	13.03	-1.0517	-12.344	0	0	0	0
-0.37335	12.948	-1.137	-12.291	0	0	0	0
-0.33361	12.895	-1.2194	-12.242	0	0	0	0
-0.30435	12.877	-1.2946	-12.202	0	0	0	0
-0.28321	12.891	-1.3584	-12.173	0	0	0	0
-0.26694	12.928	-1.4078	-12.156	0	0	0	0
-0.25167	12.98	-1.4422	-12.15	0	0	0	0
-0.23373	13.039	-1.463	-12.15	0	0	0	0
-0.21058	13.1	-1.4728	-12.149	0	0	0	0
-0.1813	13.156	-1.4747	-12.139	0	0	0	0
-0.14625	13.205	-1.4719	-12.115	0	0	0	0
-0.10645	13.246	-1.4678	-12.072	0	0	0	0
-0.063326	13.281	-1.4652	-12.009	0	0	-1.4329	-12.052
-0.018937	13.308	-1.4654	-11.929	0	0	0	0
0.024013	13.326	-1.4684	-11.842	0	0	0	0
0.0631	13.329	-1.4732	-11.76	0	0	0	0
0.096722	13.319	-1.4796	-11.689	0	0	0	0
0.12387	13.303	-1.4884	-11.631	0	0	0	0
0.14431	13.287	-1.5012	-11.582	0	0	0	0
0.15926	13.276	-1.5192	-11.541	0	0	0	0
0.17177	13.271	-1.5432	-11.508	0	0	0	0
0.18634	13.273	-1.5735	-11.489	0	0	0	0
0.20801	13.281	-1.6107	-11.491	0	0	0	0
0.24106	13.294	-1.6561	-11.52	0	0	0	0
0.28786	13.31	-1.7103	-11.579	0	0	0	0
0.34814	13.329	-1.7723	-11.661	0	0	0	0
0.41921	13.355	-1.8399	-11.756	0	0	0	0
0.49673	13.392	-1.91	-11.852	0	0	0	0
0.57595	13.441	-1.9792	-11.94	0	0	0	0
0.65272	13.497	-2.0428	-12.016	0	0	0	0
0.72411	13.551	-2.0961	-12.08	0	0	0	0
0.78834	13.594	-2.1351	-12.137	0	0	0	0
0.84452	13.622	-2.158	-12.193	0	0	0	0
0.89276	13.639	-2.1652	-12.253	0	0	0	0
0.93433	13.648	-2.1595	-12.321	0.92841	13.561	0	0
0.97079	13.654	-2.1445	-12.397	0	0	0	0
1.0031	13.656	-2.1241	-12.477	0	0	0	0
1.0318	13.654	-2.1014	-12.558	0	0	0	0
1.058	13.654	-2.0787	-12.632	0	0	0	0
1.0843	13.66	-2.0577	-12.696	0	0	0	0
1.1131	13.676	-2.0389	-12.746	0	0	0	0
1.1451	13.702	-2.0215	-12.782	0	0	0	0
1.1785	13.734	-2.0029	-12.802	0	0	0	0
1.2101	13.767	-1.9799	-12.809	0	0	0	0
1.2376	13.797	-1.9495	-12.804	0	0	1.2657	13.837
1.261	13.819	-1.9093	-12.794	0	0	0	0
1.2816	13.831	-1.8586	-12.786	0	0	0	0
1.3019	13.834	-1.798	-12.783	0	0	0	0
1.3236	13.834	-1.7299	-12.791	0	0	0	0
1.3482	13.841	-1.6574	-12.81	0	0	0	0
1.3764	13.86	-1.5843	-12.841	0	0	0	0
1.4088	13.89	-1.5143	-12.882	0	0	0	0
1.445	13.923	-1.4514	-12.93	0	0	0	0
1.4838	13.95	-1.3987	-12.977	0	0	0	0
1.5231	13.965	-1.3584	-13.016	0	0	0	0
1.5605	13.972	-1.3309	-13.039	0	0	0	0
1.5939	13.978	-1.3147	-13.042	0	0	0	0
1.6211	13.989	-1.3071	-13.027	0	0	0	0
1.6414	14.012	-1.3053	-12.999	0	0	0	0
1.6554	14.046	-1.307	-12.968	0	0	0	0
1.6643	14.086	-1.3107	-12.94	0	0	0	0
1.6692	14.123	-1.3156	-12.921	0	0	0	0
1.6705	14.149	-1.3216	-12.911	0	0	0	0
1.6673	14.16	-1.3281	-12.907	0	0	0	0
1.6578	14.152	-1.3348	-12.903	0	0	0	0
1.6396	14.125	-1.3414	-12.891	0	0	0	0
1.6105	14.08	-1.3478	-12.865	0	0	0	0
1.5696	14.02	-1.3535	-12.822	0	0	0	0
1.5186	13.951	-1.3575	-12.761	0	0	0	0
1.4612	13.877	-1.3582	-12.684	0	0	0	0
1.401	13.801	-1.3533	-12.597	0	0	0	0
1.3408	13.726	-1.3398	-12.504	0	0	0	0
1.2824	13.66	-1.3147	-12.409	0	0	0	0
1.2268	13.607	-1.2761	-12.315	0	0	0	0
1.1736	13.573	-1.2241	-12.221	0	0	0	0
1.1224	13.564	-1.1612	-12.132	0	0	0	0
1.0729	13.578	-1.0915	-12.049	0	0	0	0
1.0249	13.604	-1.0201	-11.977	0	0	0	0
0.97761	13.62	-0.95147	-11.916	0	0	0	0
0.93075	13.613	-0.88809	-11.863	0	0	0	0
0.88533	13.586	-0.82968	-11.813	-0.81379	-11.829	0	0
0.84371	13.549	-0.77373	-11.763	0	0	0	0
0.80825	13.517	-0.71737	-11.711	0	0	0	0
0.78015	13.496	-0.6592	-11.656	0	0	0	0
0.75927	13.485	-0.59994	-11.599	0	0	0	0
0.74479	13.483	-0.54227	-11.542	0	0	0	0
0.73573	13.495	-0.49015	-11.484	0	0	0	0
0.73088	13.525	-0.44753	-11.429	0	0	0	0
0.72866	13.571	-0.41696	-11.382	0	0	0	0
0.72735	13.62	-0.39882	-11.346	0	0	0	0
0.72573	13.65	-0.39153	-11.321	0	0	0	0
0.72407	13.646	-0.39242	-11.303	0	0	0	0
0.72455	13.601	-0.39875	-11.287	0	0	-0.39717	-11.293
0.73071	13.529	-0.40805	-11.271	0	0	0	0
0.74555	13.45	-0.41778	-11.251	0	0	0	0
0.76944	13.385	-0.42489	-11.229	0	0	0	0
0.79966	13.338	-0.42613	-11.206	0	0	0	0
0.83184	13.308	-0.41906	-11.182	0	0	0	0
0.86178	13.288	-0.40266	-11.156	0	0	0	0
0.88697	13.265	-0.37722	-11.127	0	0	0	0
0.90764	13.232	-0.34411	-11.097	0	0	0	0
0.92678	13.181	-0.30523	-11.067	0	0	0	0
0.94895	13.103	-0.2621	-11.038	0	0	0	0
0.97864	12.993	-0.21531	-11.01	0	0	0	0
1.0186	12.85	-0.16491	-10.982	0	0	0	0
1.0688	12.689	-0.11116	-10.955	0	0	0	0
1.1268	12.529	-0.054989	-10.929	0	0	0	0
1.1892	12.384	0.001914	-10.904	0	0	0	0
1.2529	12.256	0.057252	-10.881	0	0	0	0
1.3161	12.142	0.10847	-10.858	0	0	0	0
1.3789	12.039	0.1535	-10.835	0	0	0	0
1.4419	11.942	0.1917	-10.813	0	0	0	0
1.5053	11.84	0.22399	-10.79	0	0	0	0
1.5695	11.726	0.25179	-10.767	0	0	0	0
1.6355	11.598	0.27618	-10.749	0	0	0	0
1.7038	11.461	0.29735	-10.737	0	0	0	0
1.7729	11.327	0.31441	-10.735	0	0	0	0
1.8405	11.204	0.32567	-10.745	0	0	0	0
1.9048	11.093	0.32983	-10.765	0	0	0	0
1.965	10.982	0.32699	-10.796	0	0	0	0
2.02	10.853	0.31839	-10.835	0	0	0	0
2.0682	10.688	0.30516	-10.878	0	0	0	0
2.108	10.482	0.28748	-10.923	0	0	0	0
2.1399	10.247	0.26477	-10.968	0	0	0	0
2.1666	10.007	0.23604	-11.012	0	0	0	0
2.1907	9.781	0.20028	-11.055	0	0	0	0
2.2141	9.5708	0.15695	-11.099	0	0	0	0
2.2377	9.3618	0.10683	-11.147	2.247	9.4793	0	0
2.2626	9.1357	0.052322	-11.201	0	0	0	0
2.2906	8.8846	-0.003459	-11.26	0	0	0	0
2.3233	8.6156	-0.057981	-11.32	0	0	0	0
2.3609	8.3441	-0.10967	-11.377	0	0	0	0
2.4016	8.0843	-0.15772	-11.428	0	0	0	0
2.4425	7.8473	-0.20192	-11.475	0	0	0	0
2.4808	7.6405	-0.24252	-11.517	0	0	0	0
2.5145	7.4661	-0.27987	-11.556	0	0	0	0
2.5428	7.3187	-0.31438	-11.593	0	0	0	0
2.5661	7.188	-0.34655	-11.628	0	0	0	0
2.5855	7.0639	-0.37648	-11.662	0	0	0	0
2.6026	6.9385	-0.40326	-11.695	0	0	0	0
2.6183	6.8068	-0.4253	-11.723	0	0	0	0
2.6332	6.6677	-0.44136	-11.744	0	0	0	0
2.6477	6.5255	-0.45159	-11.758	0	0	0	0
2.6624	6.3858	-0.4577	-11.764	0	0	0	0
2.6768	6.2518	-0.46247	-11.762	0	0	0	0
2.6898	6.1233	-0.46915	-11.755	0	0	0	0
2.6996	6.0021	-0.48099	-11.743	0	0	0	0
2.7053	5.8939	-0.50095	-11.729	0	0	0	0
2.7068	5.804	-0.531	-11.716	0	0	2.6955	5.6693
2.7041	5.7305	-0.57137	-11.71	0	0	0	0
2.6972	5.6651	-0.62026	-11.715	0	0	0	0
2.6854	5.5971	-0.67451	-11.729	0	0	0	0
2.6684	5.5187	-0.7303	-11.75	0	0	0	0
2.6462	5.4268	-0.78358	-11.771	0	0	0	0
2.6204	5.3225	-0.8309	-11.789	0	0	0	0
2.5936	5.2097	-0.87021	-11.797	0	0	0	0
2.5686	5.0938	-0.90096	-11.795	0	0	0	0
2.5471	4.9808	-0.9232	-11.781	0	0	0	0
2.5287	4.8769	-0.93655	-11.755	0	0	0	0
2.512	4.7877	-0.93963	-11.722	0	0	0	0
2.4955	4.7148	-0.93018	-11.682	0	0	0	0
2.4781	4.6541	-0.90526	-11.638	0	0	0	0
2.4585	4.5988	-0.86156	-11.592	0	0	0	0
2.4358	4.5432	-0.7964	-11.546	0	0	0	0
2.4086	4.4837	-0.70889	-11.502	0	0	0	0
2.3755	4.4197	-0.60068	-11.464	0	0	0	0
2.3361	4.3547	-0.476	-11.437	0	0	0	0
2.2915	4.2942	-0.34073	-11.424	0	0	0	0
2.2441	4.2434	-0.20075	-11.427	0	0	0	0
2.197	4.2056	-0.060205	-11.451	0	0	0	0
2.1533	4.1811	0.079228	-11.492	0	0	0	0
2.1153	4.1667	0.21827	-11.547	0	0	0	0
2.0838	4.1555	0.35926	-11.608	0	0	0	0
2.0584	4.1394	0.50443	-11.668	0	0	0	0
2.0379	4.1143	0.6541	-11.727	0	0	0	0
2.0208	4.0827	0.80663	-11.785	0	0	0	0
2.0049	4.0507	0.96008	-11.845	0	0	0	0
1.9876	4.0233	1.1134	-11.909	1.082	-11.835	0	0
1.9665	4.0037	1.2664	-11.977	0	0	0	0
1.94	3.9948	1.418	-12.042	0	0	0	0
1.908	4.0005	1.5669	-12.102	0	0	0	0
1.8709	4.0255	1.7122	-12.151	0	0	0	0
1.8293	4.075	1.8537	-12.19	0	0	0	0
1.7833	4.152	1.9906	-12.221	0	0	0	0
1.7335	4.2542	2.1211	-12.247	0	0	0	0
1.6806	4.3736	2.2427	-12.271	0	0	2.2344	-12.196
1.6263	4.4989	2.3529	-12.295	0	0	0	0
1.5737	4.6188	2.4493	-12.318	0	0	0	0
1.5267	4.7229	2.5311	-12.341	0	0	0	0
1.4891	4.8022	2.5995	-12.365	0	0	0	0
1.4625	4.8514	2.6561	-12.387	0	0	0	0
1.4458	4.8689	2.7026	-12.404	0	0	0	0
1.4372	4.8571	2.7411	-12.415	0	0	0	0
1.4349	4.8208	2.774	-12.42	0	0	0	0
1.4379	4.7686	2.8046	-12.423	0	0	0	0
1.4465	4.7134	2.8361	-12.425	0	0	0	0
1.461	4.6709	2.8705	-12.432	0	0	0	0
1.4809	4.6525	2.9083	-12.443	0	0	0	0
1.5043	4.6624	2.9482	-12.459	0	0	0	0
1.5283	4.6985	2.9886	-12.48	0	0	0	0
1.5505	4.7553	3.0278	-12.505	0	0	0	0
1.5699	4.8245	3.0643	-12.532	0	0	0	0
1.5871	4.8987	3.0961	-12.56	0	0	0	0
1.6035	4.9728	3.1215	-12.586	0	0	0	0
1.6202	5.0446	3.1388	-12.608	0	0	0	0
1.6383	5.114	3.1469	-12.623	0	0	0	0
1.6582	5.1815	3.1459	-12.632	0	0	0	0
1.6798	5.2481	3.1363	-12.636	1.6644	5.1454	0	0
1.702	5.3161	3.1185	-12.636	0	0	0	0
1.7232	5.3884	3.0919	-12.63	0	0	0	0
1.7417	5.4656	3.0551	-12.621	0	0	0	0
1.7565	5.5442	3.0072	-12.606	0	0	0	0
1.7671	5.6169	2.9494	-12.588	0	0	0	0
1.7735	5.6757	2.8843	-12.568	0	0	0	0
1.775	5.715	2.8163	-12.547	0	0	0	0
1.7709	5.733	2.7497	-12.527	0	0	0	0
1.7608	5.731	2.6873	-12.506	0	0	0	0
1.7453	5.7133	2.6293	-12.48	0	0	0	0
1.7266	5.686	2.5743	-12.443	0	0	0	0
1.7074	5.6555	2.5187	-12.395	0	0	0	0
1.6894	5.6256	2.458	-12.337	0	0	0	0
1.6727	5.5969	2.3872	-12.27	0	0	0	0
1.6563	5.5681	2.3032	-12.203	0	0	0	0
1.6392	5.5387	2.2052	-12.143	0	0	0	0
1.6214	5.5103	2.0949	-12.101	0	0	1.6144	5.3798
1.6043	5.4859	1.9746	-12.08	0	0	0	0
1.5893	5.4676	1.846	-12.077	0	0	0	0
1.5778	5.4558	1.7093	-12.088	0	0	0	0
1.5706	5.4495	1.5624	-12.108	0	0	0	0
1.5682	5.4471	1.4026	-12.133	0	0	0	0
1.5706	5.4473	1.2276	-12.159	0	0	0	0
1.577	5.449	1.037	-12.184	0	0	0	0
1.5852	5.4511	0.83357	-12.209	0	0	0	0
1.5923	5.453	0.62291	-12.235	0	0	0	0
1.5959	5.4543	0.41116	-12.264	0	0	0	0
1.5948	5.4548	0.20374	-12.295	0	0	0	0
1.5888	5.4546	0.005275	-12.325	0	0	0	0
1.579	5.4537	-0.18062	-12.351	0	0	0	0
1.5667	5.4525	-0.35161	-12.371	0	0	0	0
1.5528	5.4511	-0.50667	-12.382	0	0	0	0
1.5376	5.4494	-0.64566	-12.385	0	0	0	0
1.521	5.4475	-0.76862	-12.381	0	0	0	0
1.5022	5.4453	-0.87543	-12.372	3.8291	-11.886	0	0
1.4815	5.4427	-0.96638	-12.36	0	0	3.5936	-11.507
1.4606	5.4399	-1.0434	-12.347	0	0	0	0
1.4417	5.4374	-1.1109	-12.333	0	0	0	0
1.4265	5.4354	-1.1746	-12.318	0	0	0	0
1.4154	5.4344	-1.24	-12.302	0	0	0	0
1.4082	5.435	-1.3102	-12.284	0	0	0	0
1.4044	5.4378	-1.3857	-12.266	0	0	0	0
