## Supplementary material for "How to control unpredictable others in court-net sports": International match data: n4_5_2.txt

1.4046	12.98	-3.5569	-12.252	0	0	1.4069	12.954
1.3868	12.887	-3.5363	-12.208	0	0	0	0
1.3614	12.732	-3.5073	-12.18	0	0	0	0
1.3293	12.516	-3.4708	-12.171	0	0	0	0
1.2931	12.251	-3.4289	-12.182	0	0	0	0
1.257	11.967	-3.3857	-12.21	0	0	0	0
1.2261	11.699	-3.3462	-12.247	0	0	0	0
1.204	11.477	-3.3154	-12.279	0	0	0	0
1.1916	11.321	-3.2973	-12.297	0	0	0	0
1.1873	11.233	-3.2938	-12.293	0	0	0	0
1.1879	11.203	-3.3055	-12.269	0	0	0	0
1.1894	11.21	-3.3316	-12.227	0	0	0	0
1.1876	11.235	-3.3697	-12.174	0	0	0	0
1.1792	11.263	-3.416	-12.116	0	0	0	0
1.1625	11.283	-3.4663	-12.06	0	0	0	0
1.1381	11.286	-3.5173	-12.009	0	0	0	0
1.1088	11.27	-3.5677	-11.967	0	0	0	0
1.0791	11.238	-3.6185	-11.934	0	0	0	0
1.0533	11.202	-3.6718	-11.907	1.4175	13.002	0	0
1.0348	11.178	-3.7294	-11.884	0	0	0	0
1.0255	11.181	-3.7928	-11.86	0	0	0	0
1.0254	11.214	-3.862	-11.829	0	0	0	0
1.0334	11.271	-3.9362	-11.788	0	0	0	0
1.047	11.336	-4.0129	-11.738	0	0	0	0
1.0632	11.392	-4.0887	-11.68	0	0	0	0
1.0792	11.433	-4.16	-11.621	0	0	0	0
1.0927	11.457	-4.2246	-11.565	0	0	0	0
1.1017	11.468	-4.2819	-11.515	0	0	0	0
1.1058	11.47	-4.3328	-11.471	0	0	0	0
1.1064	11.471	-4.3776	-11.431	0	0	0	0
1.1066	11.476	-4.4163	-11.391	0	0	0	0
1.1099	11.493	-4.4487	-11.35	0	0	0	0
1.1195	11.529	-4.4751	-11.306	0	0	0	0
1.1374	11.588	-4.4967	-11.26	0	0	0	0
1.1641	11.67	-4.5159	-11.211	0	0	0	0
1.1984	11.77	-4.536	-11.161	0	0	-4.4808	-11.137
1.238	11.882	-4.56	-11.112	0	0	0	0
1.2796	11.994	-4.5889	-11.072	0	0	0	0
1.3199	12.092	-4.6215	-11.044	0	0	0	0
1.3545	12.159	-4.6565	-11.031	0	0	0	0
1.3793	12.18	-4.6926	-11.029	0	0	0	0
1.3921	12.155	-4.7299	-11.033	0	0	0	0
1.3935	12.102	-4.7686	-11.037	0	0	0	0
1.3859	12.043	-4.8093	-11.038	0	0	0	0
1.3743	11.994	-4.852	-11.035	0	0	0	0
1.3648	11.964	-4.8962	-11.032	0	0	0	0
1.3648	11.954	-4.9417	-11.031	0	0	0	0
1.3804	11.961	-4.9894	-11.032	0	0	0	0
1.4145	11.981	-5.0393	-11.036	0	0	0	0
1.4655	12.009	-5.0892	-11.043	0	0	0	0
1.5288	12.047	-5.1346	-11.055	0	0	0	0
1.5983	12.1	-5.1705	-11.072	0	0	0	0
1.6692	12.173	-5.1926	-11.092	0	0	0	0
1.7386	12.261	-5.1973	-11.114	0	0	0	0
1.8071	12.357	-5.1821	-11.134	0	0	0	0
1.8786	12.449	-5.1459	-11.154	1.8612	12.597	0	0
1.9584	12.521	-5.0899	-11.177	0	0	0	0
2.0509	12.562	-5.0172	-11.209	0	0	0	0
2.1577	12.571	-4.9318	-11.256	0	0	0	0
2.278	12.551	-4.8365	-11.321	0	0	0	0
2.4094	12.512	-4.7332	-11.405	0	0	0	0
2.5479	12.46	-4.6232	-11.502	0	0	0	0
2.688	12.401	-4.509	-11.605	0	0	0	0
2.8236	12.34	-4.394	-11.704	0	0	0	0
2.9492	12.275	-4.2823	-11.79	0	0	0	0
3.0608	12.204	-4.1778	-11.857	0	0	0	0
3.1577	12.127	-4.0825	-11.904	0	0	0	0
3.2414	12.049	-3.9954	-11.933	0	0	0	0
3.3145	11.976	-3.9138	-11.949	0	0	0	0
3.3788	11.909	-3.8332	-11.957	0	0	0	0
3.4364	11.849	-3.7486	-11.965	0	0	0	0
3.4897	11.791	-3.6555	-11.98	0	0	3.4742	11.954
3.5422	11.729	-3.5521	-12.008	0	0	0	0
3.5974	11.666	-3.4398	-12.052	0	0	0	0
3.6585	11.613	-3.3215	-12.113	0	0	0	0
3.7271	11.583	-3.2005	-12.19	0	0	0	0
3.8021	11.582	-3.0807	-12.28	0	0	0	0
3.8798	11.604	-2.9662	-12.376	0	0	0	0
3.9551	11.637	-2.8608	-12.466	0	0	0	0
4.0239	11.667	-2.7674	-12.539	0	0	0	0
4.0847	11.686	-2.6867	-12.588	0	0	0	0
4.1386	11.699	-2.6163	-12.615	0	0	0	0
4.1881	11.716	-2.5508	-12.624	0	0	0	0
4.2353	11.749	-2.4821	-12.622	0	0	0	0
4.2814	11.801	-2.4012	-12.613	0	0	0	0
4.3264	11.868	-2.3006	-12.604	0	0	0	0
4.369	11.934	-2.1772	-12.603	0	0	0	0
4.4073	11.986	-2.0335	-12.614	0	0	0	0
4.4399	12.011	-1.8765	-12.646	0	0	0	0
4.466	12.01	-1.7145	-12.7	0	0	0	0
4.4846	11.988	-1.5532	-12.777	0	0	0	0
4.494	11.948	-1.3948	-12.874	0	0	0	0
4.4917	11.892	-1.2382	-12.981	0	0	0	0
4.4753	11.823	-1.0803	-13.092	0	0	0	0
4.4429	11.744	-0.91724	-13.199	0	0	0	0
4.3939	11.664	-0.74643	-13.3	0	0	0	0
4.3289	11.594	-0.56713	-13.398	0	0	0	0
4.2504	11.543	-0.38061	-13.496	0	0	0	0
4.1615	11.522	-0.18999	-13.595	0	0	0	0
4.0665	11.532	0.00032	-13.694	0.043569	-13.697	0	0
3.9713	11.574	0.18588	-13.79	0	0	0	0
3.8818	11.643	0.36322	-13.882	0	0	0	0
3.8026	11.722	0.53004	-13.972	0	0	0	0
3.735	11.792	0.68523	-14.059	0	0	0	0
3.6774	11.837	0.82927	-14.141	0	0	0	0
3.6261	11.853	0.96379	-14.219	0	0	0	0
3.5758	11.849	1.0904	-14.291	0	0	0	0
3.5199	11.832	1.2104	-14.357	0	0	0	0
3.4514	11.811	1.3245	-14.417	0	0	0	0
3.3646	11.792	1.433	-14.468	0	0	0	0
3.2572	11.78	1.5356	-14.51	0	0	0	0
3.1316	11.779	1.6314	-14.542	0	0	0	0
2.994	11.794	1.7197	-14.568	0	0	0	0
2.852	11.825	1.7997	-14.59	0	0	0	0
2.7121	11.867	1.8711	-14.61	0	0	0	0
2.5793	11.913	1.9337	-14.628	0	0	1.9719	-14.615
2.4573	11.953	1.9886	-14.642	0	0	0	0
2.3478	11.978	2.0383	-14.655	0	0	0	0
2.2519	11.984	2.086	-14.666	0	0	0	0
2.1701	11.974	2.1337	-14.679	0	0	0	0
2.1018	11.955	2.1812	-14.694	0	0	0	0
2.0447	11.939	2.227	-14.712	0	0	0	0
1.9938	11.936	2.2683	-14.729	0	0	0	0
1.9423	11.954	2.3031	-14.745	0	0	0	0
1.883	11.993	2.3305	-14.756	0	0	0	0
1.8097	12.051	2.3521	-14.762	0	0	0	0
1.7188	12.127	2.371	-14.764	0	0	0	0
1.608	12.214	2.3913	-14.762	0	0	0	0
1.4774	12.301	2.4168	-14.757	0	0	0	0
1.3293	12.38	2.4504	-14.749	0	0	0	0
1.1696	12.441	2.4925	-14.736	0	0	0	0
1.006	12.488	2.5399	-14.719	0	0	0	0
0.84477	12.527	2.5859	-14.697	0	0	0	0
0.68737	12.566	2.6226	-14.673	0	0	0	0
0.5307	12.605	2.6425	-14.647	0	0	0	0
0.36979	12.642	2.6403	-14.624	0	0	0	0
0.20098	12.673	2.6127	-14.604	0	0	0	0
0.023452	12.697	2.5598	-14.589	0	0	0	0
-0.16117	12.715	2.4848	-14.58	0	0	0	0
-0.35026	12.729	2.3938	-14.575	0	0	0	0
-0.54103	12.738	2.2939	-14.572	0	0	0	0
-0.73085	12.739	2.1909	-14.566	-0.74936	12.638	0	0
-0.9173	12.728	2.0887	-14.555	0	0	0	0
-1.0981	12.705	1.9894	-14.535	0	0	0	0
-1.2714	12.668	1.8939	-14.505	0	0	0	0
-1.4363	12.624	1.8033	-14.466	0	0	0	0
-1.5928	12.582	1.7194	-14.42	0	0	0	0
-1.7411	12.553	1.644	-14.368	0	0	0	0
-1.8811	12.537	1.5782	-14.314	0	0	0	0
-2.0131	12.532	1.5218	-14.26	0	0	0	0
-2.1378	12.531	1.4748	-14.208	0	0	0	0
-2.2567	12.53	1.4373	-14.159	0	0	0	0
-2.3712	12.532	1.4101	-14.116	0	0	0	0
-2.4817	12.538	1.3933	-14.077	0	0	0	0
-2.5868	12.554	1.3862	-14.039	0	0	0	0
-2.6839	12.583	1.3867	-14.002	0	0	0	0
-2.7705	12.622	1.3926	-13.964	0	0	0	0
-2.845	12.666	1.4017	-13.925	0	0	0	0
-2.9075	12.709	1.4124	-13.887	0	0	0	0
-2.9585	12.743	1.423	-13.849	0	0	0	0
-2.9998	12.767	1.4317	-13.814	0	0	0	0
-3.034	12.78	1.4368	-13.783	0	0	-3.0362	12.732
-3.0643	12.784	1.4377	-13.76	0	0	0	0
-3.0931	12.784	1.4346	-13.747	0	0	0	0
-3.1213	12.784	1.4285	-13.744	0	0	0	0
-3.148	12.789	1.4207	-13.75	0	0	0	0
-3.1719	12.801	1.4134	-13.759	0	0	0	0
-3.1924	12.824	1.4094	-13.767	0	0	0	0
-3.2093	12.856	1.4107	-13.765	0	0	0	0
-3.2229	12.892	1.418	-13.748	0	0	0	0
-3.2331	12.926	1.4301	-13.713	0	0	0	0
-3.2398	12.953	1.4428	-13.662	0	0	0	0
-3.2432	12.972	1.4487	-13.601	0	0	0	0
-3.2444	12.983	1.4384	-13.54	0	0	0	0
-3.2448	12.988	1.4031	-13.487	0	0	0	0
-3.245	12.99	1.3362	-13.447	0	0	0	0
-3.2447	12.988	1.2358	-13.428	0	0	0	0
-3.2426	12.986	1.1055	-13.435	0	0	0	0
-3.2364	12.981	0.95401	-13.471	0	0	0	0
-3.2227	12.976	0.79089	-13.531	0	0	0	0
-3.1977	12.97	0.62358	-13.605	0	0	0	0
-3.1567	12.963	0.45654	-13.683	0	0	0	0
-3.0959	12.959	0.29194	-13.755	0	0	0	0
-3.0137	12.962	0.13048	-13.812	0	0	0	0
-2.9121	12.976	-0.027968	-13.853	0	0	0	0
-2.7963	13.006	-0.1836	-13.879	0	0	0	0
-2.6726	13.048	-0.33641	-13.894	0	0	0	0
-2.5472	13.089	-0.48608	-13.904	0	0	0	0
-2.4251	13.116	-0.63146	-13.913	-0.61834	-13.852	0	0
-2.3104	13.116	-0.77016	-13.924	0	0	0	0
-2.2061	13.093	-0.89895	-13.937	0	0	0	0
-2.1145	13.056	-1.0146	-13.952	0	0	0	0
-2.0357	13.021	-1.1142	-13.966	0	0	0	0
-1.967	12.995	-1.1957	-13.977	0	0	0	0
-1.9031	12.974	-1.2589	-13.984	0	0	0	0
-1.8376	12.949	-1.3063	-13.984	0	0	0	0
-1.7643	12.918	-1.3432	-13.976	0	0	0	0
-1.6787	12.88	-1.3757	-13.96	0	0	0	0
-1.5787	12.838	-1.4098	-13.937	0	0	0	0
-1.4657	12.795	-1.4502	-13.909	0	0	0	0
-1.344	12.757	-1.4996	-13.879	0	0	-1.4765	-13.806
-1.2199	12.733	-1.5586	-13.853	0	0	0	0
-1.0995	12.731	-1.6262	-13.835	0	0	0	0
-0.98755	12.757	-1.7006	-13.827	0	0	0	0
-0.88725	12.808	-1.7803	-13.832	0	0	0	0
-0.80021	12.88	-1.8637	-13.851	0	0	0	0
-0.72685	12.966	-1.9491	-13.885	0	0	0	0
-0.66648	13.06	-2.0345	-13.931	0	0	0	0
-0.61704	13.154	-2.117	-13.986	0	0	0	0
-0.57477	13.232	-2.1939	-14.048	0	0	0	0
-0.53404	13.282	-2.2637	-14.112	0	0	0	0
-0.48797	13.295	-2.326	-14.172	0	0	0	0
-0.42968	13.271	-2.3827	-14.224	0	0	0	0
-0.35372	13.219	-2.4367	-14.263	0	0	0	0
-0.25694	13.151	-2.4908	-14.288	0	0	0	0
-0.1391	13.082	-2.5457	-14.299	0	0	0	0
-0.003283	13.027	-2.6007	-14.296	0	0	0	0
0.14446	12.997	-2.6538	-14.284	0	0	0	0
0.29789	12.994	-2.7032	-14.266	0	0	0	0
0.4541	13.016	-2.7468	-14.242	0	0	0	0
0.61408	13.052	-2.7814	-14.211	0	0	0	0
0.78016	13.09	-2.8028	-14.17	0	0	0	0
0.95287	13.122	-2.8081	-14.117	0	0	0	0
1.1295	13.143	-2.7959	-14.052	0	0	0	0
1.3049	13.149	-2.767	-13.978	0	0	0	0
1.4748	13.139	-2.7241	-13.9	0	0	0	0
1.6377	13.119	-2.6713	-13.825	1.6208	12.968	0	0
1.7941	13.095	-2.6131	-13.757	0	0	0	0
1.9442	13.072	-2.5532	-13.695	0	0	0	0
2.0876	13.051	-2.494	-13.637	0	0	0	0
2.2236	13.031	-2.4363	-13.578	0	0	0	0
2.3528	13.004	-2.3804	-13.519	0	0	0	0
2.4768	12.967	-2.3267	-13.459	0	0	0	0
2.5979	12.92	-2.2763	-13.398	0	0	0	0
2.7171	12.867	-2.2301	-13.334	0	0	0	0
2.8338	12.812	-2.1892	-13.267	0	0	0	0
2.9466	12.762	-2.1539	-13.197	0	0	0	0
3.0537	12.727	-2.123	-13.127	0	0	0	0
3.1524	12.709	-2.0939	-13.06	0	0	0	0
3.24	12.705	-2.0638	-12.998	0	0	0	0
3.3145	12.707	-2.0305	-12.94	0	0	0	0
3.3754	12.7	-1.9929	-12.889	0	0	3.417	12.79
3.424	12.677	-1.9514	-12.848	0	0	0	0
3.4638	12.64	-1.9075	-12.819	0	0	0	0
3.4993	12.6	-1.8633	-12.804	0	0	0	0
3.5338	12.571	-1.8209	-12.805	0	0	0	0
3.5702	12.567	-1.7824	-12.82	0	0	0	0
3.61	12.595	-1.7496	-12.842	0	0	0	0
3.6536	12.651	-1.7238	-12.866	0	0	0	0
3.7002	12.72	-1.7046	-12.882	0	0	0	0
3.7475	12.781	-1.69	-12.881	0	0	0	0
3.7924	12.817	-1.6773	-12.861	0	0	0	0
3.8321	12.822	-1.6644	-12.822	0	0	0	0
3.8638	12.806	-1.6502	-12.767	0	0	0	0
3.8856	12.783	-1.6347	-12.704	0	0	0	0
3.896	12.766	-1.6178	-12.639	0	0	0	0
3.8944	12.76	-1.5996	-12.575	0	0	0	0
3.8819	12.766	-1.5805	-12.513	0	0	0	0
3.8615	12.783	-1.5611	-12.451	0	0	0	0
3.8368	12.804	-1.5419	-12.383	0	0	0	0
3.8098	12.825	-1.5225	-12.302	0	0	0	0
3.7795	12.841	-1.5022	-12.202	0	0	0	0
3.743	12.85	-1.481	-12.083	0	0	0	0
3.6962	12.852	-1.4593	-11.947	0	0	0	0
3.6364	12.85	-1.4388	-11.803	0	0	0	0
3.5632	12.847	-1.421	-11.656	0	0	0	0
3.4791	12.841	-1.4076	-11.513	-1.3745	-11.399	0	0
3.3885	12.828	-1.399	-11.376	0	0	0	0
3.2966	12.804	-1.3946	-11.25	0	0	0	0
3.2081	12.769	-1.3928	-11.133	0	0	0	0
3.126	12.722	-1.3923	-11.026	0	0	0	0
3.0517	12.668	-1.3931	-10.926	0	0	0	0
2.9861	12.616	-1.3969	-10.829	0	0	0	0
2.9291	12.575	-1.4061	-10.734	0	0	0	0
2.8796	12.55	-1.4232	-10.642	0	0	0	0
2.8341	12.54	-1.449	-10.557	0	0	0	0
2.7871	12.542	-1.4823	-10.48	0	0	0	0
2.7332	12.556	-1.5213	-10.411	0	0	0	0
2.6685	12.577	-1.564	-10.344	0	0	0	0
2.5933	12.603	-1.6091	-10.277	0	0	-1.6017	-10.169
2.5106	12.627	-1.6549	-10.206	0	0	0	0
2.4253	12.641	-1.6997	-10.125	0	0	0	0
2.342	12.639	-1.7416	-10.036	0	0	0	0
2.2645	12.619	-1.7788	-9.9399	0	0	0	0
2.1959	12.586	-1.8102	-9.8467	0	0	0	0
2.1393	12.548	-1.8353	-9.7658	0	0	0	0
2.0966	12.514	-1.8535	-9.7042	0	0	0	0
2.0669	12.492	-1.8641	-9.6648	0	0	0	0
2.0464	12.483	-1.8668	-9.6479	0	0	0	0
2.0299	12.486	-1.8614	-9.654	0	0	0	0
2.013	12.5	-1.8479	-9.6824	0	0	0	0
1.9928	12.524	-1.8269	-9.7292	0	0	0	0
1.9685	12.56	-1.7988	-9.7866	0	0	0	0
1.9412	12.606	-1.7647	-9.846	0	0	0	0
1.9136	12.664	-1.7263	-9.9007	0	0	0	0
1.8893	12.734	-1.6859	-9.9471	0	0	0	0
1.8713	12.816	-1.6452	-9.9851	0	0	0	0
1.8607	12.906	-1.6047	-10.017	0	0	0	0
1.8568	12.996	-1.5634	-10.049	0	0	0	0
1.8575	13.074	-1.5185	-10.084	0	0	0	0
1.8599	13.127	-1.4671	-10.127	0	0	0	0
1.8619	13.15	-1.4066	-10.178	0	0	0	0
1.8628	13.147	-1.3364	-10.235	1.8556	13.025	0	0
1.8627	13.13	-1.2588	-10.299	0	0	0	0
1.8621	13.109	-1.1781	-10.37	0	0	0	0
1.8612	13.089	-1.1	-10.448	0	0	0	0
1.8602	13.075	-1.0305	-10.534	0	0	0	0
1.8592	13.066	-0.97416	-10.624	0	0	0	0
1.8582	13.061	-0.93355	-10.712	0	0	0	0
1.8572	13.059	-0.9085	-10.796	0	0	0	0
1.8566	13.06	-0.89661	-10.877	0	0	0	0
1.8567	13.061	-0.89421	-10.96	0	0	0	0
1.858	13.061	-0.89742	-11.046	0	0	0	0
1.8615	13.061	-0.90302	-11.135	0	0	0	0
1.868	13.059	-0.90854	-11.224	0	0	0	0
1.8782	13.055	-0.91229	-11.309	0	0	0	0
1.8918	13.048	-0.91336	-11.386	0	0	0	0
1.9075	13.04	-0.91161	-11.454	0	0	0	0
1.923	13.032	-0.90772	-11.517	0	0	1.961	13.042
1.9365	13.028	-0.9028	-11.58	0	0	0	0
1.9476	13.03	-0.89787	-11.65	0	0	0	0
1.9563	13.037	-0.89345	-11.732	0	0	0	0
1.9626	13.046	-0.88961	-11.828	0	0	0	0
1.9669	13.058	-0.88631	-11.935	0	0	0	0
1.9698	13.076	-0.88333	-12.05	0	0	0	0
1.9719	13.102	-0.88026	-12.168	0	0	0	0
1.9732	13.141	-0.87696	-12.282	0	0	0	0
1.9737	13.194	-0.8738	-12.385	0	0	0	0
1.9728	13.257	-0.87167	-12.467	0	0	0	0
1.9696	13.323	-0.87173	-12.525	0	0	0	0
1.9634	13.384	-0.87522	-12.556	0	0	0	0
1.9537	13.434	-0.88318	-12.562	0	0	0	0
1.9402	13.474	-0.89623	-12.546	0	0	0	0
1.9229	13.511	-0.91417	-12.512	0	0	0	0
1.9021	13.555	-0.93576	-12.466	0	0	0	0
1.8778	13.617	-0.95898	-12.413	0	0	0	0
1.8495	13.703	-0.98181	-12.363	0	0	0	0
1.8154	13.814	-1.0026	-12.322	0	0	0	0
1.7726	13.938	-1.0197	-12.291	0	0	0	0
1.719	14.057	-1.0321	-12.268	0	0	0	0
1.6543	14.157	-1.039	-12.245	0	0	0	0
1.5806	14.231	-1.0406	-12.219	0	0	0	0
1.5017	14.28	-1.0377	-12.185	0	0	0	0
1.4221	14.306	-1.0319	-12.142	0	0	0	0
1.3464	14.31	-1.0254	-12.087	0	0	0	0
1.2789	14.29	-1.0205	-12.019	0	0	0	0
1.2231	14.251	-1.0195	-11.936	0	0	0	0
1.1802	14.198	-1.0239	-11.838	0	0	0	0
1.1483	14.14	-1.0345	-11.726	0	0	0	0
1.1231	14.083	-1.0512	-11.606	0	0	0	0
1.0988	14.03	-1.0723	-11.482	0	0	0	0
1.0708	13.984	-1.0957	-11.361	0	0	0	0
1.0364	13.945	-1.1203	-11.245	-1.1113	-11.214	0	0
0.99569	13.91	-1.1462	-11.134	0	0	0	0
0.9509	13.875	-1.1735	-11.025	0	0	0	0
0.90473	13.837	-1.2014	-10.917	0	0	0	0
0.85929	13.792	-1.2284	-10.809	0	0	0	0
0.8164	13.739	-1.2525	-10.702	0	0	0	0
0.77821	13.677	-1.2719	-10.598	0	0	0	0
0.74678	13.613	-1.2854	-10.502	0	0	0	0
0.72314	13.555	-1.2928	-10.418	0	0	0	0
0.70729	13.513	-1.2949	-10.347	0	0	0	0
0.69858	13.495	-1.2927	-10.289	0	0	0	0
0.6957	13.498	-1.287	-10.239	0	0	0	0
0.69664	13.514	-1.279	-10.198	0	0	0	0
0.69923	13.534	-1.2697	-10.166	0	0	-1.257	-10.092
0.70171	13.553	-1.2599	-10.142	0	0	0	0
0.70287	13.565	-1.2502	-10.128	0	0	0	0
0.70169	13.57	-1.2412	-10.12	0	0	0	0
0.69698	13.564	-1.2334	-10.115	0	0	0	0
0.68751	13.546	-1.2274	-10.112	0	0	0	0
0.67275	13.514	-1.2231	-10.107	0	0	0	0
0.65354	13.468	-1.22	-10.099	0	0	0	0
0.63166	13.411	-1.217	-10.088	0	0	0	0
0.60877	13.349	-1.212	-10.072	0	0	0	0
0.5858	13.287	-1.2023	-10.052	0	0	0	0
0.56294	13.228	-1.1847	-10.028	0	0	0	0
0.53962	13.171	-1.1561	-10.006	0	0	0	0
0.51443	13.11	-1.1148	-9.9888	0	0	0	0
0.48549	13.036	-1.0616	-9.9825	0	0	0	0
0.45125	12.937	-1.0007	-9.9906	0	0	0	0
0.41074	12.805	-0.93832	-10.013	0	0	0	0
0.36344	12.645	-0.88082	-10.048	0	0	0	0
0.3094	12.47	-0.83179	-10.092	0	0	0	0
0.24965	12.299	-0.79131	-10.145	0	0	0	0
0.18587	12.144	-0.7569	-10.207	0	0	0	0
0.1191	12.012	-0.72503	-10.278	0	0	0	0
0.048992	11.899	-0.69223	-10.358	0	0	0	0
-0.025094	11.796	-0.65576	-10.448	0	0	0	0
-0.10258	11.693	-0.61404	-10.547	0	0	0	0
-0.18144	11.579	-0.56683	-10.655	0	0	0	0
-0.25933	11.446	-0.51559	-10.769	0	0	0	0
-0.33496	11.293	-0.46342	-10.887	0	0	0	0
-0.40848	11.124	-0.41419	-11.007	0	0	0	0
-0.48082	10.951	-0.37142	-11.124	0	0	0	0
-0.55306	10.784	-0.33747	-11.232	0	0	0	0
-0.62603	10.628	-0.31271	-11.323	0	0	0	0
-0.69993	10.485	-0.2951	-11.395	0	0	0	0
-0.77434	10.356	-0.28071	-11.452	0	0	0	0
-0.84867	10.245	-0.26502	-11.504	0	0	0	0
-0.92204	10.152	-0.24433	-11.557	0	0	0	0
-0.99313	10.071	-0.21686	-11.618	0	0	0	0
-1.0608	9.9861	-0.18343	-11.687	0	0	0	0
-1.125	9.8741	-0.14743	-11.765	0	0	0	0
-1.1868	9.714	-0.11326	-11.847	0	0	0	0
-1.247	9.4926	-0.084298	-11.93	0	0	0	0
-1.3051	9.2114	-0.061853	-12.013	0	0	0	0
-1.3593	8.8901	-0.045409	-12.093	0	0	0	0
-1.4082	8.5596	-0.033192	-12.169	0	0	0	0
-1.4513	8.2461	-0.022699	-12.238	0	0	0	0
-1.49	7.9637	-0.011088	-12.299	-1.4801	7.8365	0	0
-1.5265	7.7173	0.004151	-12.351	0	0	0	0
-1.5639	7.5055	0.024199	-12.397	0	0	0	0
-1.605	7.3211	0.048327	-12.437	0	0	0	0
-1.6511	7.1537	0.074274	-12.472	0	0	0	0
-1.701	6.9949	0.099244	-12.5	0	0	0	0
-1.7518	6.8401	0.12096	-12.52	0	0	0	0
-1.8002	6.6871	0.13853	-12.531	0	0	0	0
-1.8444	6.5369	0.15285	-12.533	0	0	0	0
-1.8838	6.395	0.16637	-12.524	0	0	0	0
-1.9193	6.2684	0.1822	-12.506	0	0	0	0
-1.9521	6.1601	0.20301	-12.482	0	0	0	0
-1.983	6.0688	0.22988	-12.458	0	0	0	0
-2.0121	5.9903	0.26193	-12.439	0	0	-2.0449	5.8989
-2.0398	5.9189	0.29681	-12.429	0	0	0	0
-2.067	5.8486	0.33197	-12.426	0	0	0	0
-2.0949	5.7748	0.36608	-12.428	0	0	0	0
-2.1243	5.6968	0.39924	-12.432	0	0	0	0
-2.1555	5.6178	0.43218	-12.436	0	0	0	0
-2.1888	5.544	0.46553	-12.437	0	0	0	0
-2.224	5.4798	0.49957	-12.433	0	0	0	0
-2.2595	5.4226	0.53442	-12.423	0	0	0	0
-2.2923	5.3645	0.56964	-12.409	0	0	0	0
-2.3196	5.2991	0.6044	-12.392	0	0	0	0
-2.3395	5.2268	0.63818	-12.373	0	0	0	0
-2.3507	5.1525	0.67092	-12.354	0	0	0	0
-2.3525	5.0781	0.70257	-12.336	0	0	0	0
-2.344	5.0004	0.73295	-12.318	0	0	0	0
-2.3244	4.9151	0.76178	-12.304	0	0	0	0
-2.2933	4.8214	0.78873	-12.294	0	0	0	0
-2.2516	4.7243	0.81357	-12.289	0	0	0	0
-2.2017	4.6343	0.83671	-12.29	0	0	0	0
-2.1468	4.5625	0.85915	-12.292	0	0	0	0
-2.0904	4.5139	0.88187	-12.294	0	0	0	0
-2.0356	4.4835	0.90518	-12.291	0	0	0	0
-1.9846	4.4614	0.92876	-12.284	0	0	0	0
-1.9389	4.4394	0.95169	-12.27	0	0	0	0
-1.8999	4.4161	0.97248	-12.252	0	0	0	0
-1.8675	4.3984	0.98969	-12.231	0	0	0	0
-1.8406	4.3984	1.0026	-12.207	-3.8106	-11.93	0	0
-1.8168	4.4266	1.0118	-12.18	0	0	-3.9453	-11.508
-1.7942	4.4873	1.0184	-12.151	0	0	0	0
