## Supplementary material for "How to control unpredictable others in court-net sports": International match data: n4_5_3.txt

-1.561	12.154	3.3739	-12.399	0	0	-1.5556	12.078
-1.563	12.158	3.3937	-12.357	0	0	0	0
-1.5678	12.151	3.4074	-12.329	0	0	0	0
-1.5765	12.13	3.4129	-12.318	0	0	0	0
-1.59	12.09	3.4103	-12.323	0	0	0	0
-1.6082	12.028	3.4012	-12.338	0	0	0	0
-1.6291	11.945	3.3884	-12.359	0	0	0	0
-1.6492	11.847	3.3753	-12.378	0	0	0	0
-1.6645	11.74	3.3652	-12.392	0	0	0	0
-1.6715	11.634	3.3623	-12.398	0	0	0	0
-1.6679	11.535	3.3712	-12.394	0	0	0	0
-1.6533	11.444	3.3969	-12.38	0	0	0	0
-1.6286	11.36	3.4429	-12.357	0	0	0	0
-1.5956	11.285	3.5099	-12.326	0	0	0	0
-1.5567	11.229	3.5944	-12.292	0	0	0	0
-1.5144	11.199	3.6903	-12.257	0	0	0	0
-1.4714	11.2	3.7904	-12.225	0	0	0	0
-1.43	11.233	3.8883	-12.197	0	0	0	0
-1.392	11.287	3.9797	-12.176	3.9825	-12.16	0	0
-1.3584	11.354	4.0624	-12.162	0	0	0	0
-1.3303	11.42	4.1358	-12.156	0	0	0	0
-1.3078	11.477	4.1989	-12.157	0	0	0	0
-1.2907	11.521	4.2496	-12.168	0	0	0	0
-1.2774	11.557	4.2862	-12.188	0	0	0	0
-1.2652	11.588	4.3086	-12.215	0	0	0	0
-1.2507	11.62	4.3197	-12.245	0	0	0	0
-1.2306	11.658	4.3244	-12.271	0	0	0	0
-1.2029	11.7	4.3274	-12.288	0	0	0	0
-1.1673	11.743	4.3321	-12.294	0	0	0	0
-1.1255	11.784	4.3408	-12.289	0	0	0	0
-1.0805	11.821	4.354	-12.274	0	0	4.3075	-12.244
-1.036	11.853	4.3704	-12.253	0	0	0	0
-0.99554	11.877	4.3872	-12.233	0	0	0	0
-0.96162	11.892	4.4016	-12.217	0	0	0	0
-0.93517	11.9	4.4125	-12.205	0	0	0	0
-0.91552	11.909	4.421	-12.197	0	0	0	0
-0.90105	11.924	4.4301	-12.187	0	0	0	0
-0.89004	11.945	4.4431	-12.173	0	0	0	0
-0.88084	11.966	4.4626	-12.15	0	0	0	0
-0.87177	11.986	4.4886	-12.118	0	0	0	0
-0.8613	12.004	4.5175	-12.078	0	0	0	0
-0.84872	12.024	4.5421	-12.036	0	0	0	0
-0.83474	12.052	4.5538	-11.998	0	0	0	0
-0.82119	12.093	4.5453	-11.968	0	0	0	0
-0.81031	12.151	4.5116	-11.95	0	0	0	0
-0.80433	12.225	4.4508	-11.944	0	0	0	0
-0.80503	12.31	4.3645	-11.948	0	0	0	0
-0.81286	12.397	4.2574	-11.964	0	0	0	0
-0.82602	12.479	4.1366	-11.989	0	0	0	0
-0.84014	12.549	4.0101	-12.02	0	0	0	0
-0.84903	12.602	3.8843	-12.053	0	0	0	0
-0.84636	12.64	3.7618	-12.086	-0.8686	12.619	0	0
-0.82731	12.67	3.6423	-12.117	0	0	0	0
-0.78888	12.701	3.5242	-12.147	0	0	0	0
-0.73005	12.741	3.4062	-12.175	0	0	0	0
-0.65279	12.797	3.287	-12.2	0	0	0	0
-0.56306	12.872	3.1658	-12.223	0	0	0	0
-0.4697	12.963	3.0423	-12.248	0	0	0	0
-0.38142	13.064	2.9177	-12.276	0	0	0	0
-0.30437	13.165	2.7944	-12.309	0	0	0	0
-0.24144	13.256	2.6754	-12.345	0	0	0	0
-0.1924	13.327	2.5634	-12.38	0	0	0	0
-0.15475	13.373	2.4605	-12.408	0	0	0	0
-0.12531	13.391	2.3664	-12.424	0	0	0	0
-0.10137	13.383	2.2788	-12.429	0	0	0	0
-0.08051	13.356	2.1934	-12.428	0	0	0	0
-0.059936	13.323	2.1058	-12.427	0	0	-0.071061	13.166
-0.036801	13.296	2.013	-12.436	0	0	0	0
-0.009269	13.288	1.9142	-12.459	0	0	0	0
0.023092	13.305	1.8106	-12.499	0	0	0	0
0.059667	13.348	1.7042	-12.555	0	0	0	0
0.099201	13.413	1.5976	-12.623	0	0	0	0
0.14004	13.493	1.4947	-12.697	0	0	0	0
0.18011	13.579	1.3994	-12.773	0	0	0	0
0.21661	13.669	1.3156	-12.844	0	0	0	0
0.24644	13.761	1.2455	-12.905	0	0	0	0
0.26754	13.86	1.1889	-12.953	0	0	0	0
0.27968	13.968	1.1427	-12.987	0	0	0	0
0.28436	14.08	1.1009	-13.008	0	0	0	0
0.28408	14.19	1.0559	-13.015	0	0	0	0
0.28154	14.286	1.0007	-13.007	0	0	0	0
0.27883	14.356	0.9302	-12.984	0	0	0	0
0.27722	14.396	0.8418	-12.945	0	0	0	0
0.27737	14.406	0.73579	-12.895	0	0	0	0
0.27946	14.391	0.61563	-12.837	0	0	0	0
0.28323	14.357	0.48783	-12.777	0	0	0	0
0.2879	14.314	0.35973	-12.72	0	0	0	0
0.29264	14.273	0.23649	-12.666	0	0	0	0
0.29712	14.241	0.12007	-12.617	0	0	0	0
0.30184	14.219	0.010461	-12.569	0	0	0	0
0.30791	14.205	-0.093156	-12.52	0	0	0	0
0.31661	14.196	-0.19169	-12.462	0	0	0	0
0.32891	14.187	-0.28529	-12.391	0	0	0	0
0.34492	14.173	-0.37297	-12.3	0	0	0	0
0.36387	14.152	-0.45332	-12.19	0	0	0	0
0.38463	14.123	-0.5257	-12.067	0	0	0	0
0.40583	14.089	-0.59117	-11.937	0	0	0	0
0.42573	14.056	-0.6525	-11.807	-0.62538	-11.762	0	0
0.44223	14.023	-0.71307	-11.681	0	0	0	0
0.45356	13.99	-0.7751	-11.56	0	0	0	0
0.45882	13.949	-0.83882	-11.447	0	0	0	0
0.45816	13.896	-0.90277	-11.345	0	0	0	0
0.4525	13.828	-0.96411	-11.256	0	0	0	0
0.44344	13.751	-1.0188	-11.182	0	0	0	0
0.43287	13.674	-1.0628	-11.123	0	0	0	0
0.42252	13.611	-1.093	-11.077	0	0	0	0
0.41355	13.565	-1.1087	-11.043	0	0	0	0
0.40657	13.536	-1.1107	-11.017	0	0	0	0
0.40162	13.52	-1.1008	-10.995	0	0	0	0
0.39832	13.51	-1.0823	-10.971	0	0	0	0
0.39615	13.498	-1.0599	-10.938	0	0	0	0
0.39473	13.479	-1.0396	-10.894	0	0	-1.0182	-10.869
0.39404	13.449	-1.0271	-10.837	0	0	0	0
0.39447	13.408	-1.0271	-10.771	0	0	0	0
0.39685	13.361	-1.0419	-10.702	0	0	0	0
0.40218	13.314	-1.0715	-10.638	0	0	0	0
0.41104	13.278	-1.1141	-10.586	0	0	0	0
0.4231	13.257	-1.166	-10.546	0	0	0	0
0.43702	13.254	-1.2229	-10.519	0	0	0	0
0.45059	13.262	-1.2811	-10.499	0	0	0	0
0.46125	13.267	-1.3389	-10.484	0	0	0	0
0.46732	13.257	-1.3955	-10.472	0	0	0	0
0.46966	13.231	-1.4509	-10.462	0	0	0	0
0.47244	13.196	-1.5045	-10.453	0	0	0	0
0.48256	13.158	-1.5557	-10.446	0	0	0	0
0.50779	13.124	-1.6039	-10.442	0	0	0	0
0.55465	13.094	-1.6489	-10.441	0	0	0	0
0.62669	13.064	-1.6906	-10.442	0	0	0	0
0.72362	13.031	-1.7282	-10.446	0	0	0	0
0.8412	12.994	-1.7613	-10.455	0	0	0	0
0.97285	12.953	-1.7889	-10.47	0	0	0	0
1.1127	12.912	-1.8102	-10.489	0	0	0	0
1.2584	12.878	-1.8248	-10.511	0	0	0	0
1.4113	12.856	-1.8322	-10.536	1.3541	12.726	0	0
1.5735	12.852	-1.8318	-10.564	0	0	0	0
1.7446	12.868	-1.8228	-10.594	0	0	0	0
1.9198	12.903	-1.8054	-10.626	0	0	0	0
2.0919	12.951	-1.781	-10.662	0	0	0	0
2.2539	13.002	-1.752	-10.7	0	0	0	0
2.4016	13.046	-1.7205	-10.742	0	0	0	0
2.534	13.072	-1.6876	-10.788	0	0	0	0
2.6532	13.071	-1.6535	-10.834	0	0	2.7101	13.362
2.7634	13.042	-1.6173	-10.878	0	0	0	0
2.8707	13	-1.5781	-10.913	0	0	0	0
2.9805	12.961	-1.5357	-10.935	0	0	0	0
3.095	12.938	-1.4905	-10.94	0	0	0	0
3.2132	12.937	-1.4433	-10.928	0	0	0	0
3.3319	12.956	-1.3943	-10.898	0	0	0	0
3.4461	12.995	-1.3432	-10.857	0	0	0	0
3.5495	13.047	-1.2901	-10.809	0	0	0	0
3.6371	13.104	-1.2363	-10.765	0	0	0	0
3.7067	13.151	-1.1841	-10.728	0	0	0	0
3.7603	13.184	-1.1363	-10.705	0	0	0	0
3.803	13.203	-1.0947	-10.695	0	0	0	0
3.842	13.217	-1.0602	-10.697	0	0	0	0
3.8831	13.232	-1.0329	-10.705	0	0	0	0
3.929	13.255	-1.0118	-10.712	0	0	0	0
3.9787	13.282	-0.99529	-10.709	0	0	0	0
4.0278	13.304	-0.98115	-10.69	0	0	0	0
4.0707	13.309	-0.96741	-10.649	0	0	0	0
4.1035	13.296	-0.95297	-10.587	0	0	0	0
4.125	13.268	-0.93797	-10.505	0	0	0	0
4.1366	13.237	-0.92371	-10.405	0	0	0	0
4.1413	13.208	-0.91205	-10.288	0	0	0	0
4.1425	13.187	-0.90459	-10.158	0	0	0	0
4.143	13.171	-0.90185	-10.02	0	0	0	0
4.1442	13.159	-0.90325	-9.8821	0	0	0	0
4.1459	13.148	-0.90771	-9.7529	0	0	0	0
4.1466	13.136	-0.91405	-9.6396	0	0	0	0
4.1429	13.124	-0.92097	-9.5448	0	0	0	0
4.1301	13.112	-0.92694	-9.4665	0	0	0	0
4.1034	13.106	-0.93082	-9.4001	0	0	0	0
4.0592	13.11	-0.93243	-9.3414	0	0	0	0
3.9964	13.12	-0.93283	-9.288	0	0	0	0
3.9162	13.133	-0.93384	-9.2368	0	0	0	0
3.8225	13.147	-0.93729	-9.1826	0	0	0	0
3.7214	13.166	-0.94415	-9.1189	0	0	0	0
3.6198	13.192	-0.95419	-9.0422	0	0	0	0
3.5235	13.222	-0.96617	-8.9532	0	0	0	0
3.4358	13.252	-0.97809	-8.8572	0	0	0	0
3.3568	13.278	-0.98791	-8.7609	0	0	0	0
3.2842	13.298	-0.99433	-8.6713	0	0	0	0
3.2141	13.309	-0.99738	-8.5937	0	0	0	0
3.1428	13.31	-0.99836	-8.5309	-0.98481	-8.4734	0	0
3.0671	13.298	-0.99907	-8.4822	0	0	0	0
2.9862	13.28	-1.0009	-8.4443	0	0	0	0
2.9013	13.269	-1.0045	-8.412	0	0	0	0
2.8147	13.277	-1.0096	-8.3783	0	0	0	0
2.7292	13.315	-1.015	-8.3353	0	0	0	0
2.6477	13.385	-1.0181	-8.2756	0	0	0	0
2.5723	13.479	-1.0161	-8.1946	0	0	0	0
2.5039	13.58	-1.0061	-8.0915	0	0	0	0
2.4423	13.668	-0.98656	-7.9691	0	0	-1.01	-8.0278
2.3862	13.732	-0.95751	-7.8339	0	0	0	0
2.3337	13.772	-0.92052	-7.6962	0	0	0	0
2.2821	13.793	-0.8785	-7.5684	0	0	0	0
2.2282	13.807	-0.83467	-7.461	0	0	0	0
2.1678	13.824	-0.79179	-7.3789	0	0	0	0
2.0965	13.854	-0.75206	-7.3203	0	0	0	0
2.0105	13.902	-0.71715	-7.2781	0	0	0	0
1.9077	13.967	-0.68774	-7.244	0	0	0	0
1.7876	14.038	-0.66346	-7.2109	0	0	0	0
1.652	14.106	-0.64338	-7.1745	0	0	0	0
1.5057	14.165	-0.62644	-7.1334	0	0	0	0
1.3547	14.216	-0.61143	-7.09	0	0	0	0
1.2041	14.256	-0.59713	-7.0481	0	0	0	0
1.0563	14.286	-0.58234	-7.0121	0	0	0	0
0.90989	14.309	-0.56567	-6.9846	0	0	0	0
0.76018	14.328	-0.54547	-6.9674	0	0	0	0
0.60141	14.343	-0.52038	-6.9611	0	0	0	0
0.42872	14.341	-0.48982	-6.9651	0	0	0	0
0.24044	14.311	-0.45363	-6.9769	0	0	0	0
0.039547	14.252	-0.4119	-6.9936	0	0	0	0
-0.16788	14.175	-0.36511	-7.0137	0	0	0	0
-0.37595	14.093	-0.31432	-7.0382	0	0	0	0
-0.58069	14.014	-0.26163	-7.0695	-0.55666	14.042	0	0
-0.77925	13.943	-0.21077	-7.1092	0	0	0	0
-0.96891	13.886	-0.16655	-7.1573	0	0	0	0
-1.1472	13.85	-0.13304	-7.2142	0	0	0	0
-1.3126	13.839	-0.11227	-7.2811	0	0	0	0
-1.4655	13.847	-0.104	-7.3604	0	0	0	0
-1.607	13.867	-0.10583	-7.4539	0	0	0	0
-1.7389	13.89	-0.11372	-7.5612	0	0	0	0
-1.8625	13.91	-0.12337	-7.6787	0	0	0	0
-1.9783	13.921	-0.13199	-7.8014	0	0	0	0
-2.0858	13.921	-0.13883	-7.9257	0	0	0	0
-2.184	13.915	-0.14452	-8.0502	0	0	0	0
-2.2732	13.911	-0.15033	-8.1753	0	0	-2.2622	13.797
-2.3549	13.917	-0.15779	-8.3014	0	0	0	0
-2.4305	13.933	-0.16817	-8.4278	0	0	0	0
-2.5006	13.956	-0.18197	-8.5538	0	0	0	0
-2.5654	13.982	-0.1987	-8.6796	0	0	0	0
-2.6261	14.01	-0.21695	-8.8063	0	0	0	0
-2.6835	14.04	-0.23473	-8.9333	0	0	0	0
-2.7369	14.071	-0.25005	-9.057	0	0	0	0
-2.7845	14.097	-0.26131	-9.1719	0	0	0	0
-2.8247	14.111	-0.26781	-9.2739	0	0	0	0
-2.8564	14.105	-0.27004	-9.362	0	0	0	0
-2.8787	14.081	-0.26962	-9.4368	0	0	0	0
-2.8908	14.046	-0.26915	-9.4993	0	0	0	0
-2.8921	14.006	-0.27174	-9.5519	0	0	0	0
