## Supplementary material for "How to control unpredictable others in court-net sports": International match data: n4_5_4.txt

1.1501	12.15	-4.2034	-10.008	0	0	1.1547	12.074
1.1437	12.157	-4.1981	-9.9038	0	0	0	0
1.128	12.155	-4.1833	-9.8098	0	0	0	0
1.1053	12.138	-4.1594	-9.7315	0	0	0	0
1.0783	12.099	-4.1281	-9.6737	0	0	0	0
1.0503	12.038	-4.0928	-9.6391	0	0	0	0
1.0241	11.956	-4.0576	-9.6269	0	0	0	0
1.0023	11.866	-4.0261	-9.6331	0	0	0	0
0.98603	11.783	-4.0008	-9.6522	0	0	0	0
0.97546	11.719	-3.983	-9.6781	0	0	0	0
0.96958	11.676	-3.9728	-9.7044	0	0	0	0
0.967	11.65	-3.9695	-9.7263	0	0	0	0
0.96643	11.638	-3.9715	-9.7404	0	0	0	0
0.96694	11.636	-3.9772	-9.7444	0	0	0	0
0.96803	11.639	-3.9845	-9.7372	0	0	0	0
0.96966	11.648	-3.992	-9.719	0	0	0	0
0.97206	11.662	-3.9985	-9.6917	0	0	0	0
0.97572	11.682	-4.0034	-9.6584	0	0	0	0
0.9811	11.711	-4.0058	-9.6222	0	0	0	0
0.98832	11.746	-4.0051	-9.5867	0	0	0	0
0.99696	11.784	-4.0006	-9.5561	0	0	0	0
1.0062	11.818	-3.9923	-9.5339	0	0	0	0
1.0158	11.846	-3.9804	-9.5211	0	0	0	0
1.0262	11.865	-3.966	-9.515	0	0	0	0
1.0388	11.88	-3.9505	-9.5116	-3.9202	-9.4901	0	0
1.055	11.893	-3.9348	-9.5069	0	0	0	0
1.0751	11.906	-3.9192	-9.4996	0	0	0	0
1.0981	11.923	-3.9038	-9.4901	0	0	0	0
1.1215	11.941	-3.889	-9.48	0	0	0	0
1.1424	11.959	-3.8758	-9.4707	0	0	0	0
1.1582	11.973	-3.8654	-9.4633	0	0	0	0
1.1674	11.983	-3.8582	-9.4583	0	0	0	0
1.1705	11.991	-3.8543	-9.4554	0	0	0	0
1.1691	12.004	-3.8527	-9.4537	0	0	0	0
1.1655	12.033	-3.853	-9.452	0	0	0	0
1.1616	12.082	-3.8543	-9.4489	0	0	0	0
1.1578	12.148	-3.8563	-9.4432	0	0	0	0
1.1543	12.222	-3.8582	-9.434	0	0	0	0
1.1507	12.297	-3.8595	-9.4211	0	0	0	0
1.1463	12.368	-3.859	-9.4049	0	0	0	0
1.1398	12.429	-3.8553	-9.3865	0	0	0	0
1.1301	12.479	-3.8468	-9.3672	0	0	-3.8413	-9.3216
1.117	12.52	-3.8319	-9.3488	0	0	0	0
1.1019	12.562	-3.8099	-9.3334	0	0	0	0
1.0876	12.612	-3.7815	-9.3228	0	0	0	0
1.0771	12.674	-3.7485	-9.3179	1.0412	12.46	0	0
1.0725	12.746	-3.7132	-9.3185	0	0	0	0
1.0733	12.819	-3.6781	-9.3232	0	0	0	0
1.0773	12.882	-3.6452	-9.3293	0	0	0	0
1.0818	12.927	-3.6157	-9.3345	0	0	0	0
1.0857	12.954	-3.59	-9.3371	0	0	0	0
1.0903	12.963	-3.5676	-9.3364	0	0	0	0
1.0995	12.956	-3.5476	-9.3322	0	0	0	0
1.1184	12.936	-3.5279	-9.3251	0	0	0	0
1.1521	12.905	-3.5061	-9.3166	0	0	0	0
1.2042	12.866	-3.4791	-9.3095	0	0	0	0
1.2775	12.827	-3.4438	-9.3072	0	0	0	0
1.3723	12.799	-3.3971	-9.3123	0	0	0	0
1.4865	12.789	-3.3364	-9.3252	0	0	0	0
1.615	12.799	-3.2607	-9.3444	0	0	0	0
1.7506	12.825	-3.1712	-9.3688	0	0	0	0
1.8855	12.856	-3.0713	-9.4001	0	0	0	0
2.0135	12.884	-2.9657	-9.4423	0	0	0	0
2.1307	12.903	-2.8606	-9.4995	0	0	0	0
2.236	12.913	-2.7622	-9.5724	0	0	0	0
2.3305	12.918	-2.6754	-9.6573	0	0	0	0
2.4165	12.922	-2.6031	-9.7485	0	0	0	0
2.4963	12.928	-2.5451	-9.8416	0	0	0	0
2.5715	12.94	-2.4995	-9.9346	0	0	0	0
2.6428	12.959	-2.4634	-10.027	0	0	0	0
2.7109	12.99	-2.4331	-10.118	0	0	0	0
2.7761	13.033	-2.4055	-10.206	0	0	2.6931	12.688
2.837	13.084	-2.378	-10.289	0	0	0	0
2.8907	13.132	-2.3483	-10.368	0	0	0	0
2.9344	13.166	-2.3151	-10.447	0	0	0	0
2.9678	13.18	-2.2779	-10.527	0	0	0	0
2.9924	13.174	-2.2371	-10.613	0	0	0	0
3.0109	13.15	-2.1945	-10.703	0	0	0	0
3.0259	13.115	-2.1523	-10.796	0	0	0	0
3.0385	13.077	-2.1125	-10.888	0	0	0	0
3.048	13.042	-2.0762	-10.972	0	0	0	0
3.0521	13.009	-2.0424	-11.042	0	0	0	0
3.0486	12.977	-2.0092	-11.09	0	0	0	0
3.0357	12.944	-1.9742	-11.117	0	0	0	0
3.0133	12.912	-1.9367	-11.13	0	0	0	0
2.9821	12.888	-1.8982	-11.14	0	0	0	0
2.9442	12.878	-1.8622	-11.157	0	0	0	0
2.9021	12.888	-1.8325	-11.187	0	0	0	0
2.8578	12.915	-1.8116	-11.232	0	0	0	0
2.8129	12.954	-1.8006	-11.288	0	0	0	0
2.7689	12.998	-1.7999	-11.351	0	0	0	0
2.7262	13.041	-1.8092	-11.417	0	0	0	0
2.6839	13.077	-1.8276	-11.484	0	0	0	0
2.6391	13.099	-1.8534	-11.551	0	0	0	0
2.5877	13.101	-1.8845	-11.613	0	0	0	0
2.5249	13.086	-1.9184	-11.668	0	0	0	0
2.4478	13.061	-1.9527	-11.713	0	0	0	0
2.3566	13.031	-1.985	-11.747	0	0	0	0
2.2542	13.002	-2.0131	-11.77	0	0	0	0
2.1466	12.975	-2.035	-11.784	0	0	0	0
2.0408	12.954	-2.05	-11.791	0	0	0	0
1.9433	12.947	-2.059	-11.791	-2.0518	-11.732	0	0
1.8584	12.959	-2.0636	-11.787	0	0	0	0
1.7882	12.991	-2.0654	-11.781	0	0	0	0
1.7324	13.038	-2.066	-11.774	0	0	0	0
1.689	13.091	-2.0667	-11.767	0	0	0	0
1.6555	13.146	-2.0689	-11.759	0	0	0	0
1.6302	13.198	-2.0736	-11.75	0	0	0	0
1.6113	13.244	-2.0818	-11.741	0	0	0	0
1.5961	13.286	-2.0935	-11.731	0	0	0	0
1.5813	13.327	-2.1078	-11.723	0	0	0	0
1.5641	13.365	-2.1228	-11.717	0	0	0	0
1.5424	13.401	-2.1361	-11.712	0	0	0	0
1.5154	13.435	-2.1453	-11.706	0	0	0	0
1.4827	13.475	-2.1484	-11.701	0	0	0	0
1.4458	13.527	-2.1436	-11.696	0	0	0	0
1.4078	13.597	-2.1298	-11.693	0	0	0	0
1.3723	13.684	-2.1064	-11.695	0	0	-2.0975	-11.59
1.3411	13.776	-2.0739	-11.705	0	0	0	0
1.314	13.854	-2.0337	-11.725	0	0	0	0
1.2902	13.902	-1.9889	-11.752	0	0	0	0
1.2691	13.917	-1.9429	-11.783	0	0	0	0
1.2505	13.908	-1.8997	-11.813	0	0	0	0
1.2329	13.887	-1.8623	-11.836	0	0	0	0
1.2133	13.865	-1.8326	-11.849	0	0	0	0
1.188	13.852	-1.8107	-11.851	0	0	0	0
1.1534	13.855	-1.7948	-11.844	0	0	0	0
1.1052	13.879	-1.7813	-11.83	0	0	0	0
1.0393	13.916	-1.7653	-11.813	0	0	0	0
0.95295	13.95	-1.7414	-11.795	0	0	0	0
0.84626	13.969	-1.7052	-11.775	0	0	0	0
0.72216	13.967	-1.6539	-11.754	0	0	0	0
0.58567	13.944	-1.5873	-11.735	0	0	0	0
0.44322	13.908	-1.5074	-11.719	0	0	0	0
0.30196	13.869	-1.4181	-11.712	0	0	0	0
0.16841	13.84	-1.3239	-11.72	0	0	0	0
0.046607	13.828	-1.2296	-11.747	0	0	0	0
-0.062821	13.834	-1.1403	-11.795	-0.072738	7.7965	0	0
-0.16156	13.857	-1.0599	-11.861	0	0	0	0
-0.25156	13.893	-0.99089	-11.935	0	0	0	0
-0.33348	13.936	-0.93415	-12.008	0	0	0	0
-0.40664	13.978	-0.88933	-12.077	0	0	0	0
-0.46999	14.013	-0.85491	-12.137	0	0	0	0
-0.52291	14.038	-0.82823	-12.19	0	0	0	0
-0.56582	14.054	-0.80565	-12.24	0	0	0	0
-0.60065	14.064	-0.78314	-12.287	0	0	0	0
-0.63057	14.075	-0.75736	-12.335	0	0	0	0
-0.65858	14.09	-0.72662	-12.384	0	0	0	0
-0.68644	14.114	-0.69086	-12.436	0	0	-0.44399	7.9066
-0.71485	14.146	-0.6512	-12.492	0	0	0	0
-0.74431	14.183	-0.60935	-12.555	0	0	0	0
-0.77547	14.217	-0.56704	-12.627	0	0	0	0
-0.8089	14.244	-0.52541	-12.708	0	0	0	0
-0.84408	14.261	-0.48475	-12.796	0	0	0	0
-0.87868	14.269	-0.44486	-12.887	0	0	0	0
-0.90926	14.268	-0.40589	-12.974	0	0	0	0
-0.93268	14.258	-0.36887	-13.051	0	0	0	0
-0.94685	14.238	-0.33558	-13.113	0	0	0	0
-0.95087	14.204	-0.30788	-13.158	0	0	0	0
-0.94503	14.155	-0.28709	-13.184	0	0	0	0
-0.93042	14.094	-0.27375	-13.196	0	0	0	0
-0.9084	14.027	-0.26748	-13.196	0	0	0	0
-0.88018	13.962	-0.26764	-13.187	0	0	0	0
-0.84685	13.907	-0.27465	-13.173	0	0	0	0
-0.80953	13.867	-0.29076	-13.155	0	0	0	0
-0.76928	13.85	-0.32013	-13.138	0	0	0	0
-0.72681	13.857	-0.36813	-13.125	0	0	0	0
-0.68251	13.887	-0.4397	-13.12	0	0	0	0
-0.63683	13.933	-0.53701	-13.126	0	0	0	0
-0.58985	13.996	-0.65764	-13.145	0	0	0	0
-0.5408	14.069	-0.79475	-13.176	0	0	0	0
-0.48865	14.144	-0.93938	-13.214	0	0	0	0
-0.43303	14.198	-1.0834	-13.255	0	0	0	0
-0.37457	14.211	-1.2209	-13.296	0	0	0	0
-0.31437	14.176	-1.3486	-13.334	0	0	0	0
-0.25324	14.096	-1.4647	-13.366	0	0	0	0
-0.19145	13.985	-1.5683	-13.392	0	0	0	0
-0.12948	13.861	-1.6588	-13.417	0	0	0	0
-0.069035	13.737	-1.7372	-13.444	0	0	0	0
-0.013215	13.626	-1.8071	-13.479	-0.3232	-2.3974	0	0
0.03438	13.535	-1.8731	-13.527	0	0	0	0
0.071029	13.464	-1.9391	-13.587	0	0	0	0
0.09625	13.408	-2.0068	-13.656	0	0	0	0
0.11242	13.362	-2.0746	-13.727	0	0	0	0
0.12423	13.326	-2.1391	-13.792	0	0	0	0
0.13731	13.302	-2.1959	-13.848	0	0	0	0
0.15688	13.291	-2.2421	-13.889	0	0	0	0
0.18638	13.294	-2.2774	-13.916	0	0	0	0
0.22648	13.304	-2.3048	-13.931	0	0	0	0
0.2752	13.315	-2.329	-13.934	0	0	0	0
0.32949	13.323	-2.3551	-13.928	0	0	0	0
0.38713	13.326	-2.3866	-13.914	0	0	-0.41912	-2.485
0.44698	13.323	-2.4254	-13.893	0	0	0	0
0.50777	13.316	-2.4712	-13.869	0	0	0	0
0.56713	13.3	-2.5224	-13.847	0	0	0	0
0.6219	13.275	-2.5774	-13.834	0	0	0	0
0.66937	13.244	-2.635	-13.835	0	0	0	0
0.7084	13.216	-2.6941	-13.852	0	0	0	0
0.74013	13.202	-2.7533	-13.885	0	0	0	0
0.76775	13.203	-2.81	-13.93	0	0	0	0
0.79532	13.217	-2.8613	-13.983	0	0	0	0
0.8262	13.233	-2.9047	-14.036	0	0	0	0
0.86198	13.241	-2.9389	-14.086	0	0	0	0
0.90191	13.235	-2.9641	-14.128	0	0	0	0
0.94295	13.215	-2.9816	-14.159	0	0	0	0
0.98084	13.187	-2.993	-14.181	0	0	0	0
