## Supplementary material for "How to control unpredictable others in court-net sports": International match data: n4_6_1.txt

-1.3276	12.278	3.2294	-12.44	0	0	-1.331	12.275
-1.3168	12.282	3.2339	-12.454	0	0	0	0
-1.305	12.286	3.2367	-12.474	0	0	0	0
-1.293	12.289	3.2373	-12.499	0	0	0	0
-1.2817	12.29	3.2356	-12.529	0	0	0	0
-1.2717	12.288	3.2326	-12.561	0	0	0	0
-1.2631	12.279	3.2301	-12.59	0	0	0	0
-1.2555	12.261	3.2301	-12.614	0	0	0	0
-1.2473	12.234	3.2342	-12.628	0	0	0	0
-1.2368	12.199	3.2424	-12.634	0	0	0	0
-1.2225	12.159	3.2536	-12.635	0	0	0	0
-1.2034	12.122	3.2662	-12.633	0	0	0	0
-1.1794	12.092	3.2785	-12.631	0	0	0	0
-1.1506	12.068	3.2898	-12.628	0	0	0	0
-1.1158	12.041	3.3006	-12.625	0	0	0	0
-1.0731	12.001	3.3118	-12.622	0	0	0	0
-1.0216	11.94	3.3241	-12.617	0.59234	-2.2511	0	0
-0.96273	11.861	3.3377	-12.61	0	0	0	0
-0.90023	11.772	3.3529	-12.601	0	0	0	0
-0.83832	11.685	3.3698	-12.59	0	0	0	0
-0.78068	11.616	3.3883	-12.578	0	0	0	0
-0.73033	11.576	3.4078	-12.564	0	0	0	0
-0.68973	11.568	3.427	-12.55	0	0	0	0
-0.66039	11.588	3.4449	-12.536	0	0	0	0
-0.64271	11.626	3.4611	-12.521	0	0	0	0
-0.63607	11.671	3.4763	-12.504	0	0	0	0
-0.63889	11.717	3.4917	-12.483	0	0	0	0
-0.64824	11.765	3.5079	-12.456	0	0	0	0
-0.66031	11.819	3.5251	-12.425	0	0	0	0
-0.67161	11.881	3.542	-12.393	0	0	0	0
-0.68003	11.954	3.557	-12.365	0	0	1.3297	-3.1052
-0.68495	12.042	3.5692	-12.344	0	0	0	0
-0.68667	12.147	3.5784	-12.332	0	0	0	0
-0.68597	12.262	3.5854	-12.329	0	0	0	0
-0.68383	12.375	3.591	-12.333	0	0	0	0
-0.68114	12.471	3.5962	-12.345	0	0	0	0
-0.67844	12.541	3.6013	-12.362	0	0	0	0
-0.67597	12.586	3.6057	-12.382	0	0	0	0
-0.67378	12.609	3.6076	-12.402	0	0	0	0
-0.67194	12.617	3.6037	-12.418	0	0	0	0
-0.67072	12.617	3.5903	-12.428	0	0	0	0
-0.67071	12.613	3.5632	-12.431	0	0	0	0
-0.67288	12.608	3.519	-12.427	0	0	0	0
-0.67859	12.604	3.4549	-12.418	0	0	0	0
-0.68931	12.601	3.3704	-12.406	0	0	0	0
-0.70614	12.599	3.2667	-12.395	0	0	0	0
-0.72914	12.598	3.1464	-12.389	0	0	0	0
-0.75717	12.594	3.0139	-12.392	0	0	0	0
-0.78901	12.587	2.8745	-12.403	0	0	0	0
-0.82438	12.573	2.7333	-12.421	0	0	0	0
-0.86347	12.547	2.5937	-12.444	-0.14901	2.9794	0	0
-0.90587	12.506	2.4585	-12.47	0	0	0	0
-0.95086	12.449	2.3302	-12.496	0	0	0	0
-0.99826	12.377	2.2108	-12.518	0	0	0	0
-1.0481	12.301	2.1015	-12.533	0	0	0	0
-1.0995	12.232	2.0026	-12.542	0	0	0	0
-1.15	12.178	1.9142	-12.547	0	0	0	0
-1.197	12.137	1.8369	-12.553	0	0	0	0
-1.2381	12.108	1.7712	-12.561	0	0	0	0
-1.2712	12.087	1.7167	-12.572	0	0	0	0
-1.2959	12.073	1.6711	-12.587	0	0	0	0
-1.3131	12.067	1.6311	-12.604	0	0	0	0
-1.325	12.065	1.5939	-12.621	0	0	0	0
-1.3341	12.065	1.5588	-12.637	0	0	0	0
-1.342	12.065	1.5265	-12.651	0	0	0	0
-1.3496	12.064	1.498	-12.665	0	0	0	0
-1.3575	12.057	1.4738	-12.68	0	0	0	0
-1.3664	12.043	1.4536	-12.701	0	0	0	0
-1.3772	12.02	1.436	-12.73	0	0	0	0
-1.3905	11.987	1.4191	-12.769	0	0	0	0
-1.4064	11.945	1.4013	-12.819	0	0	0	0
-1.4246	11.896	1.3818	-12.877	0	0	-1.4198	11.838
-1.4442	11.84	1.3608	-12.943	0	0	0	0
-1.4644	11.773	1.3395	-13.012	0	0	0	0
-1.4843	11.692	1.3195	-13.081	0	0	0	0
-1.5039	11.597	1.3022	-13.145	0	0	0	0
-1.5234	11.495	1.2883	-13.2	0	0	0	0
-1.5434	11.398	1.2766	-13.243	0	0	0	0
-1.5643	11.318	1.2638	-13.272	0	0	0	0
-1.5862	11.263	1.2443	-13.288	0	0	0	0
-1.6083	11.232	1.2112	-13.291	0	0	0	0
-1.6287	11.224	1.1573	-13.283	0	0	0	0
-1.6461	11.24	1.078	-13.266	0	0	0	0
-1.6598	11.281	0.9728	-13.246	0	0	0	0
-1.6703	11.346	0.84591	-13.227	0	0	0	0
-1.6783	11.426	0.70591	-13.216	0	0	0	0
-1.6852	11.511	0.56331	-13.217	0	0	0	0
-1.6922	11.591	0.42712	-13.232	0	0	0	0
-1.6991	11.664	0.30192	-13.263	0	0	0	0
-1.7043	11.729	0.18728	-13.308	0	0	0	0
-1.7041	11.788	0.079817	-13.365	0	0	0	0
-1.6941	11.845	-0.024206	-13.426	0	0	0	0
-1.6707	11.904	-0.12774	-13.488	0	0	0	0
-1.6331	11.961	-0.23325	-13.546	0	0	0	0
-1.5828	12.007	-0.34329	-13.598	-0.3044	-13.584	0	0
-1.523	12.042	-0.46023	-13.645	0	0	0	0
-1.4566	12.066	-0.58529	-13.686	0	0	0	0
-1.3865	12.089	-0.7182	-13.724	0	0	0	0
-1.3153	12.117	-0.8568	-13.759	0	0	0	0
-1.2444	12.154	-0.99619	-13.794	0	0	0	0
-1.1752	12.2	-1.129	-13.827	0	0	0	0
-1.1092	12.248	-1.2475	-13.856	0	0	0	0
-1.0469	12.291	-1.3466	-13.88	0	0	0	0
-0.98797	12.325	-1.4249	-13.895	0	0	0	0
-0.93145	12.353	-1.4845	-13.903	0	0	0	0
-0.87616	12.384	-1.5305	-13.903	0	0	0	0
-0.82163	12.427	-1.5682	-13.895	0	0	0	0
-0.76774	12.487	-1.6023	-13.88	0	0	0	0
-0.71365	12.564	-1.6361	-13.858	0	0	0	0
-0.65751	12.652	-1.6717	-13.833	0	0	0	0
-0.59734	12.746	-1.7102	-13.807	0	0	-1.7162	-13.764
-0.53236	12.836	-1.7529	-13.785	0	0	0	0
-0.4636	12.916	-1.8005	-13.77	0	0	0	0
-0.39312	12.978	-1.8529	-13.765	0	0	0	0
-0.32321	13.018	-1.9097	-13.77	0	0	0	0
-0.25624	13.032	-1.9695	-13.786	0	0	0	0
-0.19502	13.022	-2.031	-13.811	0	0	0	0
-0.14295	12.997	-2.0926	-13.843	0	0	0	0
-0.10293	12.967	-2.153	-13.879	0	0	0	0
-0.075245	12.941	-2.2108	-13.917	0	0	0	0
-0.056333	12.923	-2.2649	-13.958	0	0	0	0
-0.039031	12.916	-2.3139	-13.997	0	0	0	0
-0.013957	12.922	-2.3563	-14.034	0	0	0	0
0.028768	12.944	-2.3909	-14.065	0	0	0	0
0.097258	12.982	-2.4178	-14.089	0	0	0	0
0.19512	13.035	-2.4375	-14.104	0	0	0	0
0.31975	13.096	-2.4498	-14.108	0	0	0	0
0.46372	13.159	-2.4537	-14.098	0	0	0	0
0.61799	13.219	-2.4476	-14.073	0	0	0	0
0.77419	13.275	-2.4306	-14.031	0	0	0	0
0.92585	13.328	-2.4029	-13.976	0	0	0	0
1.0695	13.38	-2.3662	-13.913	0	0	0	0
1.2043	13.426	-2.3238	-13.846	0	0	0	0
1.3305	13.456	-2.2796	-13.781	0	0	0	0
1.4474	13.462	-2.2364	-13.719	0	0	0	0
1.5537	13.444	-2.1953	-13.666	0	0	0	0
1.6488	13.408	-2.156	-13.622	0	0	0	0
1.7334	13.363	-2.118	-13.59	0	0	0	0
1.8099	13.314	-2.081	-13.567	0	0	0	0
1.8803	13.261	-2.0451	-13.552	1.882	13.404	0	0
1.9462	13.203	-2.0101	-13.542	0	0	0	0
2.0086	13.14	-1.9765	-13.535	0	0	0	0
2.0671	13.081	-1.9446	-13.53	0	0	0	0
2.1203	13.032	-1.9142	-13.522	0	0	0	0
2.1655	12.996	-1.8846	-13.51	0	0	0	0
2.2008	12.971	-1.8541	-13.49	0	0	0	0
2.2252	12.954	-1.821	-13.461	0	0	0	0
2.2394	12.938	-1.7847	-13.423	0	0	0	0
2.2451	12.915	-1.746	-13.381	0	0	0	0
2.2451	12.879	-1.7068	-13.339	0	0	0	0
2.243	12.836	-1.6685	-13.303	0	0	0	0
2.2423	12.798	-1.6318	-13.277	0	0	0	0
2.2464	12.775	-1.5969	-13.263	0	0	2.2222	12.578
2.259	12.77	-1.564	-13.264	0	0	0	0
2.2832	12.783	-1.5332	-13.277	0	0	0	0
2.3212	12.801	-1.5043	-13.298	0	0	0	0
2.3733	12.811	-1.4777	-13.323	0	0	0	0
2.4383	12.807	-1.4532	-13.345	0	0	0	0
2.5122	12.789	-1.4305	-13.36	0	0	0	0
2.5894	12.759	-1.4095	-13.364	0	0	0	0
2.6644	12.715	-1.3917	-13.359	0	0	0	0
2.7335	12.66	-1.3807	-13.344	0	0	0	0
2.7946	12.597	-1.382	-13.323	0	0	0	0
2.8476	12.536	-1.4004	-13.3	0	0	0	0
2.8938	12.485	-1.4384	-13.279	0	0	0	0
2.9352	12.449	-1.4944	-13.262	0	0	0	0
2.973	12.43	-1.5634	-13.254	0	0	0	0
3.0077	12.428	-1.6396	-13.257	0	0	0	0
3.0391	12.435	-1.7175	-13.271	0	0	0	0
3.0664	12.444	-1.7934	-13.294	0	0	0	0
3.0869	12.447	-1.8661	-13.322	0	0	0	0
3.0972	12.443	-1.9366	-13.351	0	0	0	0
3.094	12.435	-2.0073	-13.376	0	0	0	0
3.0749	12.431	-2.0812	-13.394	-2.0939	-13.379	0	0
3.0384	12.434	-2.1617	-13.401	0	0	0	0
2.9839	12.445	-2.2521	-13.398	0	0	0	0
2.9114	12.46	-2.3536	-13.386	0	0	0	0
2.8216	12.476	-2.4646	-13.369	0	0	0	0
2.718	12.497	-2.5805	-13.352	0	0	0	0
2.6064	12.526	-2.6955	-13.337	0	0	0	0
2.4944	12.568	-2.8044	-13.324	0	0	0	0
2.389	12.624	-2.9029	-13.314	0	0	0	0
2.2954	12.685	-2.988	-13.304	0	0	0	0
2.2166	12.742	-3.0574	-13.293	0	0	0	0
2.1533	12.784	-3.1103	-13.28	0	0	0	0
2.1038	12.81	-3.1486	-13.265	0	0	0	0
2.065	12.821	-3.1757	-13.247	0	0	0	0
2.0329	12.823	-3.196	-13.223	0	0	0	0
2.0027	12.818	-3.2131	-13.194	0	0	0	0
1.9708	12.812	-3.2301	-13.16	0	0	0	0
1.9353	12.807	-3.2492	-13.123	0	0	-3.2305	-13.084
1.8963	12.807	-3.2715	-13.085	0	0	0	0
1.8549	12.816	-3.2974	-13.05	0	0	0	0
1.8125	12.835	-3.3257	-13.02	0	0	0	0
1.7707	12.863	-3.3552	-12.998	0	0	0	0
1.7315	12.901	-3.3846	-12.985	0	0	0	0
1.6972	12.947	-3.4132	-12.983	0	0	0	0
1.6691	13.001	-3.4402	-12.992	0	0	0	0
1.6476	13.058	-3.4645	-13.012	0	0	0	0
1.6319	13.113	-3.4841	-13.038	0	0	0	0
1.6208	13.158	-3.4961	-13.07	0	0	0	0
1.6129	13.186	-3.4966	-13.106	0	0	0	0
1.6061	13.194	-3.4825	-13.146	0	0	0	0
1.5984	13.177	-3.4526	-13.19	0	0	0	0
1.5885	13.133	-3.4096	-13.235	0	0	0	0
1.5765	13.059	-3.3595	-13.277	0	0	0	0
1.5641	12.959	-3.3085	-13.315	0	0	0	0
1.5539	12.84	-3.2604	-13.347	0	0	0	0
1.5476	12.708	-3.2155	-13.372	0	0	0	0
1.5457	12.572	-3.1712	-13.392	0	0	0	0
1.5481	12.439	-3.1231	-13.407	0	0	0	0
1.5548	12.324	-3.0674	-13.416	0	0	0	0
1.5658	12.242	-3.0017	-13.421	0	0	0	0
1.5809	12.201	-2.9263	-13.424	0	0	0	0
1.6006	12.198	-2.8437	-13.43	0	0	0	0
1.6252	12.221	-2.7574	-13.441	0	0	0	0
1.6543	12.256	-2.6721	-13.455	0	0	0	0
1.686	12.292	-2.592	-13.47	0	0	0	0
1.7188	12.319	-2.5211	-13.481	0	0	0	0
1.752	12.335	-2.4614	-13.483	0	0	0	0
1.786	12.335	-2.4125	-13.476	0	0	0	0
1.822	12.321	-2.3709	-13.456	1.8496	12.313	0	0
1.8619	12.291	-2.3316	-13.428	0	0	0	0
1.9079	12.248	-2.2894	-13.392	0	0	0	0
1.9618	12.195	-2.2401	-13.351	0	0	0	0
2.0235	12.135	-2.1817	-13.308	0	0	0	0
2.0901	12.065	-2.1139	-13.265	0	0	0	0
2.1574	11.986	-2.0384	-13.225	0	0	0	0
2.2208	11.901	-1.9585	-13.188	0	0	0	0
2.2771	11.807	-1.8783	-13.155	0	0	0	0
2.3241	11.704	-1.8026	-13.124	0	0	0	0
2.3603	11.594	-1.7347	-13.094	0	0	0	0
2.3849	11.481	-1.6761	-13.066	0	0	0	0
2.3984	11.37	-1.6259	-13.038	0	0	0	0
2.4017	11.268	-1.5821	-13.01	0	0	0	0
2.3972	11.176	-1.542	-12.983	0	0	0	0
2.388	11.098	-1.5034	-12.959	0	0	0	0
2.3782	11.034	-1.4646	-12.943	0	0	0	0
2.3701	10.982	-1.4248	-12.939	0	0	0	0
2.3644	10.936	-1.3843	-12.95	0	0	0	0
2.3609	10.895	-1.3446	-12.975	0	0	2.382	10.966
2.3598	10.859	-1.308	-13.011	0	0	0	0
2.3624	10.834	-1.2771	-13.053	0	0	0	0
2.3707	10.824	-1.2536	-13.093	0	0	0	0
2.3867	10.834	-1.2372	-13.128	0	0	0	0
2.4122	10.866	-1.2258	-13.154	0	0	0	0
2.4467	10.918	-1.2148	-13.171	0	0	0	0
2.4879	10.984	-1.1988	-13.178	0	0	0	0
2.5314	11.053	-1.1712	-13.178	0	0	0	0
2.5724	11.109	-1.1262	-13.173	0	0	0	0
2.6069	11.14	-1.0597	-13.169	0	0	0	0
2.633	11.145	-0.97085	-13.169	0	0	0	0
2.6504	11.131	-0.86298	-13.178	0	0	0	0
2.6606	11.108	-0.74324	-13.199	0	0	0	0
2.6654	11.084	-0.62097	-13.235	0	0	0	0
2.666	11.063	-0.50546	-13.283	0	0	0	0
2.6628	11.048	-0.40349	-13.337	0	0	0	0
2.6547	11.039	-0.31801	-13.389	0	0	0	0
2.6393	11.035	-0.24819	-13.433	0	0	0	0
2.6123	11.036	-0.1901	-13.464	0	0	0	0
2.5694	11.043	-0.13764	-13.479	-0.16073	-13.488	0	0
2.508	11.056	-0.084376	-13.478	0	0	0	0
2.429	11.076	-0.025426	-13.463	0	0	0	0
2.3367	11.105	0.041374	-13.435	0	0	0	0
2.2376	11.15	0.11527	-13.398	0	0	0	0
2.1383	11.213	0.19315	-13.352	0	0	0	0
2.0449	11.297	0.27063	-13.302	0	0	0	0
1.9615	11.4	0.3433	-13.251	0	0	0	0
1.8899	11.513	0.40779	-13.205	0	0	0	0
1.8294	11.624	0.46211	-13.167	0	0	0	0
1.778	11.719	0.50584	-13.141	0	0	0	0
1.7327	11.79	0.54025	-13.124	0	0	0	0
1.6898	11.834	0.56776	-13.115	0	0	0	0
1.6454	11.852	0.59079	-13.11	0	0	0	0
1.5967	11.853	0.61086	-13.104	0	0	0	0
1.5429	11.85	0.62832	-13.096	0	0	0	0
1.4854	11.862	0.64298	-13.082	0	0	0	0
1.426	11.905	0.65513	-13.061	0	0	0	0
1.3661	11.991	0.66581	-13.031	0	0	0.66667	-13.05
1.3056	12.114	0.67646	-12.992	0	0	0	0
1.2445	12.261	0.68849	-12.947	0	0	0	0
1.1842	12.417	0.70302	-12.901	0	0	0	0
1.1271	12.567	0.72089	-12.859	0	0	0	0
1.0762	12.696	0.74261	-12.825	0	0	0	0
1.0336	12.79	0.76798	-12.802	0	0	0	0
0.99987	12.847	0.79585	-12.79	0	0	0	0
0.97446	12.869	0.82459	-12.787	0	0	0	0
0.95624	12.86	0.85273	-12.791	0	0	0	0
0.94322	12.828	0.87885	-12.8	0	0	0	0
0.9327	12.779	0.90135	-12.813	0	0	0	0
0.92197	12.722	0.91874	-12.829	0	0	0	0
0.90891	12.673	0.93002	-12.851	0	0	0	0
0.89244	12.644	0.93469	-12.879	0	0	0	0
0.87267	12.641	0.93268	-12.913	0	0	0	0
0.85122	12.657	0.92407	-12.952	0	0	0	0
0.83105	12.678	0.90906	-12.996	0	0	0	0
0.81557	12.69	0.88815	-13.041	0	0	0	0
0.8079	12.678	0.86224	-13.088	0	0	0	0
0.81023	12.633	0.83269	-13.134	0	0	0	0
0.82308	12.554	0.80128	-13.179	0	0	0	0
0.84529	12.444	0.77009	-13.221	0	0	0	0
0.87489	12.307	0.741	-13.256	0	0	0	0
0.91021	12.152	0.71499	-13.287	0	0	0	0
0.95029	11.99	0.69188	-13.312	0	0	0	0
0.99485	11.835	0.67035	-13.332	0	0	0	0
1.044	11.699	0.64805	-13.344	0	0	0	0
1.0974	11.587	0.62214	-13.347	0	0	0	0
1.1535	11.492	0.59015	-13.339	0	0	0	0
1.2099	11.409	0.55077	-13.317	0	0	0	0
1.2642	11.328	0.50416	-13.282	0	0	0	0
1.3155	11.243	0.45187	-13.237	0	0	0	0
1.3654	11.151	0.39658	-13.184	0	0	0	0
1.4166	11.051	0.34152	-13.131	0	0	0	0
1.4726	10.946	0.28944	-13.085	0	0	0	0
1.5358	10.829	0.24198	-13.049	0	0	0	0
1.6077	10.692	0.19948	-13.025	0	0	0	0
1.6886	10.533	0.16123	-13.01	0	0	0	0
1.7765	10.355	0.12576	-13.002	0	0	0	0
1.8679	10.17	0.091178	-12.993	0	0	0	0
1.9592	9.9888	0.055718	-12.98	0	0	0	0
2.0478	9.8091	0.018669	-12.961	0	0	0	0
2.1315	9.6278	-0.019352	-12.936	0	0	0	0
2.2087	9.4483	-0.057153	-12.906	0	0	0	0
2.2796	9.2805	-0.093586	-12.873	0	0	0	0
2.3447	9.1315	-0.12748	-12.84	0	0	0	0
2.4048	9.0019	-0.15776	-12.807	0	0	0	0
2.4604	8.8884	-0.18391	-12.776	2.4424	8.9523	0	0
2.511	8.7876	-0.20619	-12.749	0	0	0	0
2.5552	8.6982	-0.22494	-12.727	0	0	0	0
2.5911	8.62	-0.2401	-12.71	0	0	0	0
2.6185	8.5523	-0.25131	-12.698	0	0	0	0
2.6392	8.4932	-0.25855	-12.69	0	0	0	0
2.6561	8.4387	-0.26239	-12.686	0	0	0	0
2.6721	8.3848	-0.2637	-12.683	0	0	0	0
2.6897	8.3309	-0.26338	-12.684	0	0	0	0
2.7108	8.283	-0.26222	-12.687	0	0	0	0
2.7365	8.2504	-0.26087	-12.697	0	0	0	0
2.766	8.2403	-0.25994	-12.715	0	0	0	0
2.7968	8.2521	-0.26005	-12.744	0	0	0	0
2.8241	8.2765	-0.26188	-12.783	0	0	0	0
2.8439	8.2996	-0.26605	-12.833	0	0	0	0
2.8539	8.3099	-0.27292	-12.89	0	0	0	0
2.8549	8.302	-0.28241	-12.95	0	0	2.8593	8.2973
2.8491	8.2743	-0.29393	-13.008	0	0	0	0
2.8401	8.2285	-0.3063	-13.058	0	0	0	0
2.8313	8.1682	-0.3178	-13.1	0	0	0	0
2.825	8.0969	-0.32639	-13.131	0	0	0	0
2.8215	8.0187	-0.33032	-13.154	0	0	0	0
2.8198	7.9384	-0.32862	-13.168	0	0	0	0
2.8183	7.8599	-0.32139	-13.177	0	0	0	0
2.815	7.7841	-0.30979	-13.183	0	0	0	0
2.8085	7.7108	-0.29546	-13.187	0	0	0	0
2.7981	7.6433	-0.27963	-13.191	0	0	0	0
2.7847	7.5904	-0.26234	-13.193	0	0	0	0
2.7706	7.5625	-0.24219	-13.194	0	0	0	0
2.7586	7.5679	-0.21707	-13.193	0	0	0	0
2.7504	7.6101	-0.18568	-13.187	0	0	0	0
2.7469	7.687	-0.1491	-13.178	0	0	0	0
2.7468	7.7911	-0.11169	-13.163	0	0	0	0
2.747	7.9094	-0.0806	-13.141	0	0	0	0
2.7429	8.026	-0.064191	-13.115	0	0	0	0
2.7288	8.125	-0.070074	-13.083	0	0	0	0
2.7001	8.1953	-0.10338	-13.047	0	0	0	0
2.6547	8.2347	-0.16591	-13.011	0	0	0	0
2.5951	8.2512	-0.25581	-12.979	0	0	0	0
2.5271	8.2594	-0.36724	-12.956	0	0	0	0
2.458	8.2746	-0.49138	-12.947	0	0	0	0
2.3934	8.3067	-0.61934	-12.953	0	0	0	0
2.3353	8.3582	-0.74471	-12.971	0	0	0	0
2.283	8.4285	-0.86408	-12.996	-4.0501	-11.504	0	0
2.2342	8.5179	-0.97637	-13.025	0	0	-3.8998	-11.368
2.1869	8.6264	-1.082	-13.057	0	0	0	0
