## Supplementary material for "How to control unpredictable others in court-net sports": International match data: n4_6_2.txt

1.0625	12.663	-3.5472	-12.454	0	0	1.0651	12.604
1.0496	12.667	-3.5481	-12.47	0	0	0	0
1.0332	12.672	-3.5505	-12.496	0	0	0	0
1.0154	12.677	-3.5546	-12.533	0	0	0	0
0.99921	12.68	-3.5603	-12.578	0	0	0	0
0.98624	12.677	-3.5681	-12.626	0	0	0	0
0.97638	12.662	-3.5787	-12.673	0	0	0	0
0.96807	12.627	-3.5919	-12.714	0	0	0	0
0.9592	12.563	-3.6064	-12.743	0	0	0	0
0.94781	12.465	-3.6193	-12.76	0	0	0	0
0.93293	12.332	-3.6265	-12.762	0	0	0	0
0.9151	12.179	-3.6232	-12.751	0	0	0	0
0.8964	12.029	-3.6041	-12.73	0	0	0	0
0.8796	11.905	-3.5652	-12.701	0	0	0	0
0.86736	11.819	-3.5045	-12.671	0	0	0	0
0.86159	11.773	-3.4233	-12.645	0	0	0	0
0.86323	11.762	-3.327	-12.627	0	0	0	0
0.87225	11.776	-3.2229	-12.618	0	0	0	0
0.88752	11.808	-3.1187	-12.62	0	0	0	0
0.90654	11.852	-3.0203	-12.63	0	0	0	0
0.9259	11.899	-2.9304	-12.647	0	0	0	0
0.94219	11.94	-2.8487	-12.67	0	0	0	0
0.95233	11.969	-2.7731	-12.695	0	0	0	0
0.95389	11.987	-2.7004	-12.717	-2.7003	-12.723	0	0
0.94595	11.994	-2.6276	-12.733	0	0	0	0
0.92944	11.998	-2.5514	-12.741	0	0	0	0
0.90661	12.002	-2.4693	-12.741	0	0	0	0
0.88051	12.013	-2.3802	-12.734	0	0	0	0
0.85469	12.037	-2.2852	-12.724	0	0	0	0
0.83265	12.077	-2.1874	-12.712	0	0	0	0
0.81712	12.133	-2.0908	-12.701	0	0	0	0
0.8094	12.203	-1.9993	-12.692	0	0	-1.9657	-12.664
0.80933	12.282	-1.915	-12.681	0	0	0	0
0.81558	12.366	-1.8377	-12.67	0	0	0	0
0.82599	12.448	-1.7659	-12.656	0	0	0	0
0.83779	12.518	-1.6971	-12.64	0	0	0	0
0.84823	12.571	-1.6298	-12.622	0	0	0	0
0.85545	12.603	-1.5636	-12.604	0	0	0	0
0.85882	12.614	-1.499	-12.59	0	0	0	0
0.85868	12.61	-1.4371	-12.583	0	0	0	0
0.85603	12.595	-1.3794	-12.585	0	0	0	0
0.85255	12.577	-1.3276	-12.596	0	0	0	0
0.8507	12.564	-1.2824	-12.616	0	0	0	0
0.85413	12.565	-1.2437	-12.643	0	0	0	0
0.86778	12.581	-1.2099	-12.676	0	0	0	0
0.89746	12.606	-1.1792	-12.713	0	0	0	0
0.94834	12.635	-1.1491	-12.755	0	0	0	0
1.0226	12.661	-1.1181	-12.801	0	0	0	0
1.1176	12.68	-1.085	-12.855	0	0	0	0
1.2257	12.688	-1.05	-12.919	0	0	0	0
1.3377	12.691	-1.0144	-12.993	0	0	0	0
1.4455	12.696	-0.98007	-13.076	0	0	0	0
1.5448	12.713	-0.94866	-13.158	0	0	0	0
1.6345	12.749	-0.92134	-13.233	0	0	0	0
1.7159	12.801	-0.89888	-13.293	0	0	0	0
1.7899	12.857	-0.88186	-13.334	0	0	0	0
1.8557	12.901	-0.87077	-13.358	0	0	0	0
1.9116	12.922	-0.86569	-13.366	0	0	0	0
1.9559	12.922	-0.86586	-13.362	1.9955	12.772	0	0
1.99	12.91	-0.8697	-13.347	0	0	0	0
2.0183	12.9	-0.87547	-13.323	0	0	0	0
2.046	12.897	-0.88212	-13.293	0	0	0	0
2.0775	12.9	-0.88954	-13.261	0	0	0	0
2.1147	12.908	-0.89805	-13.232	0	0	0	0
2.1581	12.918	-0.90774	-13.209	0	0	0	0
2.2062	12.925	-0.9181	-13.195	0	0	0	0
2.2559	12.926	-0.92801	-13.187	0	0	0	0
2.3042	12.921	-0.93623	-13.188	0	0	0	0
2.349	12.917	-0.94197	-13.194	0	0	0	0
2.3885	12.919	-0.94512	-13.203	0	0	0	0
2.422	12.931	-0.94609	-13.213	0	0	0	0
2.4495	12.952	-0.94546	-13.222	0	0	0	0
2.4726	12.978	-0.94368	-13.227	0	0	0	0
2.4926	12.998	-0.94084	-13.228	0	0	0	0
2.5102	13.001	-0.93679	-13.226	0	0	0	0
2.5259	12.98	-0.93135	-13.223	0	0	0	0
2.5411	12.937	-0.92463	-13.221	0	0	2.5506	13.07
2.5577	12.881	-0.91721	-13.224	0	0	0	0
2.5784	12.827	-0.9101	-13.234	0	0	0	0
2.6049	12.785	-0.9044	-13.254	0	0	0	0
2.6375	12.757	-0.90084	-13.282	0	0	0	0
2.6752	12.738	-0.8997	-13.316	0	0	0	0
2.7164	12.728	-0.90095	-13.35	0	0	0	0
2.7597	12.725	-0.90429	-13.382	0	0	0	0
2.8042	12.729	-0.90885	-13.407	0	0	0	0
2.8489	12.738	-0.91294	-13.426	0	0	0	0
2.8932	12.755	-0.91369	-13.438	0	0	0	0
2.9373	12.786	-0.90692	-13.444	0	0	0	0
2.9826	12.842	-0.88748	-13.444	0	0	0	0
3.0299	12.922	-0.85044	-13.439	0	0	0	0
3.0772	13.011	-0.79264	-13.431	0	0	0	0
3.1203	13.086	-0.71339	-13.422	0	0	0	0
3.1545	13.133	-0.61451	-13.414	0	0	0	0
3.1752	13.158	-0.50067	-13.408	0	0	0	0
3.1788	13.171	-0.37893	-13.406	0	0	0	0
3.162	13.182	-0.25658	-13.408	0	0	0	0
3.123	13.19	-0.13836	-13.416	0	0	0	0
3.0613	13.193	-0.025058	-13.429	0	0	0	0
2.9786	13.192	0.085904	-13.444	0	0	0	0
2.8778	13.187	0.19849	-13.461	0	0	0	0
2.7633	13.176	0.3161	-13.479	0	0	0	0
2.64	13.162	0.44059	-13.501	0	0	0	0
2.5133	13.146	0.57192	-13.528	0	0	0	0
2.388	13.134	0.70815	-13.561	0	0	0	0
2.2685	13.131	0.84598	-13.597	0.86919	-13.588	0	0
2.1585	13.136	0.9819	-13.635	0	0	0	0
2.0603	13.146	1.1134	-13.671	0	0	0	0
1.9741	13.156	1.2391	-13.702	0	0	0	0
1.8974	13.156	1.3583	-13.728	0	0	0	0
1.8269	13.14	1.4695	-13.749	0	0	0	0
1.7594	13.109	1.5708	-13.768	0	0	0	0
1.6938	13.068	1.6606	-13.784	0	0	0	0
1.6304	13.026	1.7386	-13.801	0	0	0	0
1.5696	12.99	1.806	-13.818	0	0	0	0
1.5109	12.964	1.8656	-13.836	0	0	1.8593	-13.783
1.4528	12.948	1.9197	-13.856	0	0	0	0
1.3935	12.943	1.9705	-13.879	0	0	0	0
1.3314	12.946	2.018	-13.904	0	0	0	0
1.2663	12.954	2.0616	-13.93	0	0	0	0
1.1995	12.963	2.1005	-13.957	0	0	0	0
1.1349	12.964	2.1353	-13.986	0	0	0	0
1.0765	12.953	2.1672	-14.015	0	0	0	0
1.0267	12.929	2.1972	-14.042	0	0	0	0
0.98637	12.9	2.2256	-14.067	0	0	0	0
0.95437	12.878	2.2526	-14.089	0	0	0	0
0.92725	12.87	2.2783	-14.109	0	0	0	0
0.8986	12.877	2.3026	-14.125	0	0	0	0
0.86025	12.897	2.3244	-14.139	0	0	0	0
0.80451	12.927	2.3415	-14.149	0	0	0	0
0.72691	12.958	2.3506	-14.155	0	0	0	0
0.62758	12.982	2.3481	-14.156	0	0	0	0
0.51072	12.992	2.3308	-14.149	0	0	0	0
0.38303	12.986	2.2965	-14.135	0	0	0	0
0.25134	12.96	2.2445	-14.116	0	0	0	0
0.11983	12.914	2.1755	-14.094	0	0	0	0
-0.011505	12.846	2.092	-14.07	0	0	0	0
-0.14625	12.759	1.9974	-14.044	0	0	0	0
-0.28942	12.657	1.896	-14.015	0	0	0	0
-0.4444	12.549	1.7931	-13.982	0	0	0	0
-0.61072	12.442	1.6941	-13.945	0	0	0	0
-0.78384	12.346	1.6034	-13.904	0	0	0	0
-0.95787	12.271	1.5223	-13.861	0	0	0	0
-1.1288	12.222	1.4496	-13.819	0	0	0	0
-1.2959	12.195	1.3837	-13.782	1.4143	-13.739	0	0
-1.4612	12.176	1.3248	-13.753	0	0	0	0
-1.6274	12.156	1.274	-13.73	0	0	0	0
-1.795	12.129	1.2325	-13.711	0	0	0	0
-1.9613	12.099	1.2002	-13.693	0	0	0	0
-2.1214	12.07	1.1756	-13.673	0	0	0	0
-2.2701	12.049	1.1571	-13.65	0	0	0	0
-2.4033	12.041	1.1433	-13.624	0	0	0	0
-2.5199	12.041	1.1339	-13.594	0	0	0	0
-2.6225	12.046	1.1296	-13.561	0	0	0	0
-2.7155	12.054	1.1308	-13.526	0	0	0	0
-2.8021	12.065	1.1371	-13.492	0	0	0	0
-2.8827	12.078	1.147	-13.464	0	0	0	0
-2.9553	12.091	1.1589	-13.445	0	0	0	0
-3.0178	12.1	1.171	-13.436	0	0	1.1682	-13.42
-3.0694	12.099	1.1823	-13.439	0	0	0	0
-3.1115	12.086	1.1918	-13.45	0	0	0	0
-3.1461	12.065	1.1994	-13.467	0	0	0	0
-3.1755	12.046	1.206	-13.485	0	0	0	0
-3.2015	12.036	1.2132	-13.501	0	0	0	0
-3.2266	12.039	1.223	-13.512	0	0	0	0
-3.2536	12.05	1.2365	-13.518	0	0	0	0
-3.2838	12.065	1.2532	-13.516	0	0	0	0
-3.3174	12.073	1.271	-13.504	0	0	0	0
-3.353	12.07	1.2858	-13.481	0	0	0	0
-3.3888	12.059	1.2917	-13.447	0	0	0	0
-3.4228	12.047	1.2819	-13.405	0	0	0	0
-3.4541	12.045	1.2501	-13.36	0	0	0	0
-3.4836	12.059	1.1933	-13.315	0	0	0	0
-3.513	12.09	1.1114	-13.277	0	0	0	0
-3.543	12.129	1.0072	-13.251	0	0	0	0
-3.5724	12.17	0.88606	-13.245	0	0	0	0
-3.5976	12.203	0.75475	-13.259	0	0	0	0
-3.6126	12.217	0.61973	-13.293	0	0	0	0
-3.61	12.203	0.48523	-13.341	0	0	0	0
-3.5836	12.153	0.35269	-13.398	0	0	0	0
-3.5305	12.073	0.22161	-13.458	0	0	0	0
-3.4524	11.977	0.090918	-13.519	0	0	0	0
-3.3546	11.888	-0.039929	-13.58	0	0	0	0
-3.2439	11.824	-0.17078	-13.64	0	0	0	0
-3.1264	11.793	-0.30107	-13.698	0	0	0	0
-3.0063	11.795	-0.43026	-13.756	0	0	0	0
-2.8856	11.825	-0.55824	-13.813	-0.56534	-13.839	0	0
-2.7654	11.872	-0.68543	-13.872	0	0	0	0
-2.6467	11.924	-0.81244	-13.935	0	0	0	0
-2.5308	11.97	-0.93891	-14.006	0	0	0	0
-2.4188	12	-1.0628	-14.082	0	0	0	0
-2.3113	12.01	-1.1812	-14.159	0	0	0	0
-2.2089	12	-1.2921	-14.233	0	0	0	0
-2.1117	11.981	-1.3952	-14.3	0	0	0	0
-2.0182	11.963	-1.4917	-14.356	0	0	0	0
-1.9257	11.955	-1.583	-14.4	0	0	0	0
-1.832	11.962	-1.6698	-14.43	0	0	0	0
-1.7354	11.987	-1.7523	-14.446	0	0	0	0
-1.6357	12.027	-1.8305	-14.453	0	0	-1.8221	-14.443
-1.5328	12.075	-1.9047	-14.456	0	0	0	0
-1.4274	12.122	-1.9749	-14.465	0	0	0	0
-1.3207	12.157	-2.0409	-14.486	0	0	0	0
-1.2138	12.174	-2.1029	-14.524	0	0	0	0
-1.1079	12.176	-2.1608	-14.584	0	0	0	0
-1.0053	12.175	-2.2138	-14.666	0	0	0	0
-0.90938	12.182	-2.2608	-14.763	0	0	0	0
-0.82381	12.204	-2.3008	-14.865	0	0	0	0
-0.75135	12.242	-2.3332	-14.959	0	0	0	0
-0.69313	12.292	-2.3582	-15.035	0	0	0	0
-0.64793	12.338	-2.3769	-15.087	0	0	0	0
-0.61079	12.37	-2.3916	-15.117	0	0	0	0
-0.57333	12.386	-2.4044	-15.132	0	0	0	0
-0.52616	12.39	-2.4164	-15.139	0	0	0	0
-0.46189	12.388	-2.4276	-15.146	0	0	0	0
-0.37725	12.388	-2.4371	-15.158	0	0	0	0
-0.27401	12.391	-2.4443	-15.177	0	0	0	0
-0.15821	12.392	-2.4493	-15.204	0	0	0	0
-0.0376	12.38	-2.4527	-15.236	0	0	0	0
0.08222	12.35	-2.4553	-15.27	0	0	0	0
0.20078	12.309	-2.458	-15.301	0	0	0	0
0.32321	12.278	-2.4611	-15.328	0	0	0	0
0.45713	12.277	-2.4645	-15.35	0	0	0	0
0.6076	12.318	-2.4682	-15.367	0	0	0	0
0.77356	12.401	-2.472	-15.381	0	0	0	0
0.94858	12.513	-2.4752	-15.392	0	0	0	0
1.1252	12.628	-2.4767	-15.4	0	0	0	0
1.2993	12.722	-2.4748	-15.402	0	0	0	0
1.4716	12.779	-2.4678	-15.395	0	0	0	0
1.6461	12.799	-2.4542	-15.376	0	0	0	0
1.8275	12.794	-2.4333	-15.343	1.7252	12.518	0	0
2.0182	12.779	-2.4056	-15.297	0	0	0	0
2.2161	12.763	-2.3727	-15.24	0	0	0	0
2.4158	12.741	-2.3366	-15.176	0	0	0	0
2.6133	12.706	-2.2998	-15.112	0	0	0	0
2.8077	12.654	-2.2645	-15.05	0	0	0	0
2.9986	12.592	-2.232	-14.995	0	0	0	0
3.1846	12.524	-2.203	-14.946	0	0	0	0
3.3625	12.454	-2.1779	-14.903	0	0	0	0
3.5306	12.383	-2.1568	-14.863	0	0	0	0
3.689	12.318	-2.1388	-14.822	0	0	0	0
3.8393	12.266	-2.1218	-14.773	0	0	0	0
3.9833	12.232	-2.1032	-14.709	0	0	0	0
4.1231	12.221	-2.0813	-14.625	0	0	0	0
4.2599	12.234	-2.0554	-14.519	0	0	4.2643	12.278
4.3937	12.268	-2.0263	-14.392	0	0	0	0
4.5231	12.319	-1.9956	-14.252	0	0	0	0
4.6457	12.379	-1.9647	-14.104	0	0	0	0
4.7589	12.437	-1.9354	-13.959	0	0	0	0
4.8604	12.483	-1.9096	-13.822	0	0	0	0
4.9484	12.507	-1.8888	-13.698	0	0	0	0
5.0231	12.506	-1.873	-13.59	0	0	0	0
5.0872	12.488	-1.8595	-13.495	0	0	0	0
5.1448	12.461	-1.8437	-13.41	0	0	0	0
5.2001	12.438	-1.8212	-13.333	0	0	0	0
5.2569	12.424	-1.7891	-13.261	0	0	0	0
5.3183	12.424	-1.746	-13.192	0	0	0	0
5.3846	12.436	-1.6927	-13.126	0	0	0	0
5.4523	12.449	-1.6309	-13.061	0	0	0	0
5.516	12.448	-1.5622	-12.996	0	0	0	0
5.5709	12.424	-1.4869	-12.928	0	0	0	0
5.6155	12.377	-1.4048	-12.853	0	0	0	0
5.6508	12.315	-1.3155	-12.768	0	0	0	0
5.68	12.251	-1.2198	-12.67	0	0	0	0
5.7069	12.199	-1.1195	-12.558	0	0	0	0
5.7346	12.169	-1.0183	-12.436	0	0	0	0
5.7647	12.161	-0.92087	-12.311	0	0	0	0
5.7968	12.172	-0.83164	-12.187	0	0	0	0
5.829	12.196	-0.7517	-12.064	0	0	0	0
5.858	12.227	-0.67799	-11.936	0	0	0	0
5.8797	12.258	-0.60509	-11.794	0	0	0	0
5.8892	12.282	-0.52842	-11.632	0	0	0	0
5.8816	12.287	-0.4465	-11.45	0	0	0	0
5.853	12.265	-0.36089	-11.256	0	0	0	0
5.8028	12.21	-0.27436	-11.057	0	0	0	0
5.7342	12.126	-0.18892	-10.861	0	0	0	0
5.6531	12.026	-0.10512	-10.673	0	0	0	0
5.5646	11.923	-0.022599	-10.493	0	0	0	0
5.47	11.824	0.059308	-10.321	0.043073	-10.26	0	0
5.3687	11.733	0.14106	-10.155	0	0	0	0
5.2611	11.652	0.22268	-9.9948	0	0	0	0
5.1498	11.583	0.30369	-9.8372	0	0	0	0
5.0392	11.529	0.38315	-9.6808	0	0	0	0
4.9335	11.487	0.4599	-9.524	0	0	0	0
4.8358	11.457	0.53284	-9.3669	0	0	0	0
4.7459	11.433	0.60107	-9.2119	0	0	0	0
4.6607	11.415	0.6642	-9.0623	0	0	0	0
4.5764	11.405	0.722	-8.9218	0	0	0	0
4.4894	11.409	0.77355	-8.7933	0	0	0.7951	-8.7187
4.3969	11.428	0.81739	-8.6786	0	0	0	0
4.2963	11.457	0.85286	-8.5781	0	0	0	0
4.1859	11.486	0.88132	-8.4899	0	0	0	0
4.0659	11.503	0.90609	-8.4094	0	0	0	0
3.9389	11.501	0.93117	-8.3311	0	0	0	0
3.8093	11.48	0.96002	-8.2507	0	0	0	0
3.6831	11.452	0.99498	-8.1658	0	0	0	0
3.5669	11.431	1.0368	-8.0751	0	0	0	0
3.4662	11.43	1.0842	-7.9797	0	0	0	0
3.3831	11.447	1.1344	-7.8836	0	0	0	0
3.3154	11.471	1.184	-7.7929	0	0	0	0
3.2568	11.486	1.2297	-7.7132	0	0	0	0
3.1992	11.483	1.2689	-7.6454	0	0	0	0
3.1333	11.455	1.3004	-7.5852	0	0	0	0
3.0514	11.402	1.3243	-7.5271	0	0	0	0
2.949	11.327	1.3417	-7.4669	0	0	0	0
2.8254	11.241	1.3545	-7.4025	0	0	0	0
2.6838	11.152	1.3648	-7.3337	0	0	0	0
2.5303	11.072	1.3735	-7.2622	0	0	0	0
2.3717	11.006	1.3801	-7.191	0	0	0	0
2.2127	10.958	1.3821	-7.1222	0	0	0	0
2.0547	10.935	1.3767	-7.054	0	0	0	0
1.8972	10.949	1.3607	-6.9814	0	0	0	0
1.7397	11.011	1.3317	-6.9	0	0	0	0
1.583	11.12	1.2885	-6.8096	0	0	0	0
1.4287	11.255	1.2312	-6.7141	0	0	0	0
1.2778	11.383	1.1614	-6.6205	0	0	0	0
1.1293	11.476	1.0826	-6.5364	0	0	0	0
0.98047	11.528	1.0005	-6.4668	0	0	0	0
0.82874	11.552	0.92194	-6.4115	0	0	0	0
0.67215	11.565	0.85202	-6.3668	0	0	0	0
0.50922	11.579	0.79199	-6.3293	0	0	0	0
0.33903	11.592	0.73892	-6.2973	0	0	0	0
0.16252	11.592	0.68777	-6.2687	0	0	0	0
-0.016887	11.565	0.63379	-6.2412	0	0	0	0
-0.1954	11.509	0.57419	-6.2133	0	0	0	0
-0.37173	11.435	0.50878	-6.1849	0	0	0	0
-0.54695	11.367	0.43984	-6.1582	0	0	0	0
-0.72284	11.32	0.37121	-6.1371	0	0	0	0
-0.90148	11.305	0.30689	-6.1248	0	0	0	0
-1.0843	11.318	0.25014	-6.1198	0	0	0	0
-1.27	11.354	0.20284	-6.1179	0	0	0	0
-1.4536	11.4	0.16479	-6.1143	0	0	0	0
-1.6283	11.445	0.13371	-6.107	0	0	0	0
-1.7896	11.477	0.10634	-6.0969	0	0	0	0
-1.9371	11.491	0.080067	-6.0863	-1.9483	11.526	0	0
-2.074	11.49	0.054275	-6.0767	0	0	0	0
-2.2048	11.481	0.030447	-6.0687	0	0	0	0
-2.3337	11.473	0.010686	-6.0625	0	0	0	0
-2.463	11.475	-0.004176	-6.0581	0	0	0	0
-2.5927	11.486	-0.015054	-6.0553	0	0	0	0
-2.7207	11.502	-0.023838	-6.054	0	0	0	0
-2.8439	11.519	-0.032458	-6.0538	0	0	0	0
-2.9589	11.538	-0.042228	-6.0546	0	0	0	0
-3.0629	11.558	-0.05356	-6.0565	0	0	0	0
-3.1541	11.576	-0.066141	-6.0598	0	0	0	0
-3.2331	11.592	-0.079357	-6.0649	0	0	0	0
-3.3015	11.608	-0.092633	-6.072	0	0	0	0
-3.3616	11.626	-0.10548	-6.0806	0	0	-3.3237	11.494
-3.4157	11.641	-0.11736	-6.0897	0	0	0	0
-3.4656	11.647	-0.12785	-6.0978	0	0	0	0
-3.5123	11.642	-0.13675	-6.1039	0	0	0	0
-3.5563	11.628	-0.14406	-6.1081	0	0	0	0
-3.5978	11.612	-0.14963	-6.1115	0	0	0	0
-3.637	11.604	-0.15308	-6.1154	0	0	0	0
-3.6738	11.607	-0.15441	-6.1216	0	0	0	0
-3.7081	11.621	-0.15483	-6.1314	0	0	0	0
-3.7389	11.636	-0.15706	-6.1458	0	0	0	0
-3.7645	11.646	-0.16474	-6.1641	0	0	0	0
-3.7832	11.646	-0.18189	-6.1835	0	0	0	0
-3.7945	11.634	-0.21277	-6.1999	0	0	0	0
-3.7991	11.609	-0.26214	-6.2097	0	0	0	0
-3.7988	11.575	-0.33514	-6.2107	0	0	0	0
-3.7954	11.533	-0.43624	-6.2019	0	0	0	0
-3.7902	11.483	-0.56706	-6.1839	0	0	0	0
-3.7842	11.42	-0.72419	-6.159	0	0	0	0
-3.778	11.339	-0.89851	-6.131	0	0	0	0
-3.7713	11.239	-1.0781	-6.1042	0	0	0	0
-3.7633	11.128	-1.2527	-6.084	0	0	0	0
-3.7531	11.021	-1.4157	-6.0779	0	0	0	0
-3.7396	10.94	-1.5648	-6.0921	0	0	0	0
-3.7222	10.898	-1.702	-6.1276	0	0	0	0
-3.7008	10.899	-1.8328	-6.1802	0	0	0	0
-3.6751	10.932	-1.9628	-6.2437	0	0	0	0
-3.6448	10.981	-2.0956	-6.3109	0	0	0	0
-3.6085	11.031	-2.2316	-6.3729	0	0	0	0
-3.5644	11.067	-2.3688	-6.4203	0	0	0	0
-3.5116	11.081	-2.5034	-6.4462	0	0	0	0
-3.4507	11.073	-2.6316	-6.4491	-3.8371	-11.243	0	0
-3.384	11.053	-2.7515	-6.4368	0	0	-3.8485	-10.935
-3.3155	11.036	-2.8633	-6.4226	0	0	0	0
-3.2493	11.033	-2.9677	-6.4168	0	0	0	0
-3.1881	11.045	-3.0657	-6.4217	0	0	0	0
-3.133	11.072	-3.1575	-6.4336	0	0	0	0
-3.0839	11.105	-3.2428	-6.448	0	0	0	0
-3.0409	11.137	-3.3194	-6.4638	0	0	0	0
-3.0038	11.165	-3.3839	-6.4826	0	0	0	0
