## Supplementary material for "How to control unpredictable others in court-net sports": International match data: n4_6_3.txt

-1.3476	12.486	3.4163	-12.485	0	0	-1.3223	12.413
-1.3553	12.475	3.4292	-12.506	0	0	0	0
-1.3647	12.456	3.4347	-12.529	0	0	0	0
-1.3735	12.428	3.434	-12.557	0	0	0	0
-1.3799	12.394	3.4279	-12.59	0	0	0	0
-1.3833	12.357	3.4178	-12.625	0	0	0	0
-1.3842	12.327	3.4058	-12.657	0	0	0	0
-1.3835	12.306	3.3936	-12.683	0	0	0	0
-1.3827	12.295	3.3823	-12.701	0	0	0	0
-1.3823	12.292	3.3721	-12.709	0	0	0	0
-1.3825	12.291	3.363	-12.711	0	0	0	0
-1.3822	12.285	3.3551	-12.709	3.3443	-12.666	0	0
-1.3799	12.265	3.3487	-12.705	0	0	0	0
-1.3728	12.221	3.3438	-12.699	0	0	0	0
-1.3581	12.144	3.3401	-12.694	0	0	0	0
-1.333	12.031	3.3375	-12.689	0	0	0	0
-1.296	11.889	3.3356	-12.684	0	0	0	0
-1.2488	11.742	3.3338	-12.68	0	0	0	0
-1.1959	11.616	3.3316	-12.675	0	0	0	0
-1.1428	11.533	3.3289	-12.672	0	0	0	0
-1.0939	11.497	3.3256	-12.669	0	0	0	0
-1.0514	11.502	3.3217	-12.665	0	0	0	0
-1.0167	11.535	3.3168	-12.661	0	0	0	0
-0.99019	11.58	3.31	-12.656	0	0	0	0
-0.97121	11.629	3.3	-12.651	0	0	0	0
-0.95795	11.682	3.2862	-12.645	0	0	0	0
-0.94753	11.743	3.2686	-12.639	0	0	0	0
-0.93647	11.815	3.2482	-12.632	0	0	0	0
-0.92143	11.891	3.2263	-12.628	0	0	3.2276	-12.503
-0.90049	11.959	3.2045	-12.63	0	0	0	0
-0.87408	12.008	3.1845	-12.638	0	0	0	0
-0.8444	12.034	3.1687	-12.652	0	0	0	0
-0.81423	12.043	3.1588	-12.672	0	0	0	0
-0.786	12.045	3.1554	-12.694	0	0	0	0
-0.76148	12.047	3.157	-12.714	0	0	0	0
-0.74169	12.053	3.1602	-12.73	0	0	0	0
-0.72655	12.067	3.1604	-12.74	0	0	0	0
-0.7147	12.088	3.1523	-12.744	0	0	0	0
-0.70351	12.112	3.1307	-12.741	0	0	0	0
-0.68903	12.136	3.0918	-12.733	0	0	0	0
-0.66624	12.16	3.0337	-12.721	0	0	0	0
-0.63016	12.187	2.9562	-12.708	0	0	0	0
-0.57763	12.221	2.8609	-12.698	0	0	0	0
-0.50887	12.262	2.7506	-12.693	0	0	0	0
-0.42746	12.316	2.6303	-12.692	0	0	0	0
-0.33893	12.39	2.5066	-12.693	0	0	0	0
-0.24909	12.495	2.385	-12.689	0	0	0	0
-0.16313	12.629	2.2691	-12.676	0	0	0	0
-0.08512	12.776	2.1599	-12.653	0	0	0	0
-0.01752	12.906	2.0574	-12.62	0	0	0	0
0.039185	12.992	1.9611	-12.583	0	0	0	0
0.086228	13.019	1.8711	-12.546	0	0	0	0
0.12608	12.998	1.7867	-12.514	0	0	0	0
0.16203	12.945	1.7071	-12.491	0.16379	12.893	0	0
0.19755	12.883	1.6316	-12.477	0	0	0	0
0.23518	12.831	1.561	-12.47	0	0	0	0
0.27546	12.798	1.4965	-12.47	0	0	0	0
0.3168	12.789	1.4386	-12.474	0	0	0	0
0.35634	12.803	1.3857	-12.479	0	0	0	0
0.39122	12.835	1.3346	-12.482	0	0	0	0
0.41978	12.879	1.2828	-12.482	0	0	0	0
0.4423	12.927	1.2283	-12.481	0	0	0	0
0.46085	12.976	1.1704	-12.48	0	0	0	0
0.47824	13.025	1.1084	-12.48	0	0	0	0
0.49658	13.078	1.0422	-12.485	0	0	0	0
0.51619	13.136	0.97264	-12.497	0	0	0.51144	13.157
0.53514	13.197	0.90167	-12.515	0	0	0	0
0.54995	13.259	0.83207	-12.541	0	0	0	0
0.55697	13.318	0.76599	-12.572	0	0	0	0
0.55421	13.372	0.70444	-12.608	0	0	0	0
0.54253	13.424	0.64802	-12.647	0	0	0	0
0.52543	13.478	0.59778	-12.684	0	0	0	0
0.50756	13.538	0.55511	-12.718	0	0	0	0
0.49292	13.61	0.52083	-12.744	0	0	0	0
0.48366	13.691	0.49444	-12.763	0	0	0	0
0.48024	13.771	0.47447	-12.774	0	0	0	0
0.48197	13.84	0.45919	-12.779	0	0	0	0
0.48745	13.892	0.44719	-12.78	0	0	0	0
0.4948	13.924	0.43806	-12.777	0	0	0	0
0.50187	13.937	0.4332	-12.769	0	0	0	0
0.50678	13.93	0.43632	-12.758	0	0	0	0
0.50841	13.902	0.45291	-12.742	0	0	0	0
0.50594	13.856	0.48872	-12.722	0	0	0	0
0.49826	13.802	0.54821	-12.701	0	0	0	0
0.48388	13.752	0.63301	-12.68	0	0	0	0
0.46154	13.716	0.74088	-12.664	0	0	0	0
0.4308	13.699	0.86594	-12.654	0	0	0	0
0.39232	13.701	1.0008	-12.651	0	0	0	0
0.34781	13.719	1.1395	-12.657	0	0	0	0
0.29932	13.746	1.2783	-12.672	0	0	0	0
0.24861	13.778	1.4149	-12.696	0	0	0	0
0.19717	13.812	1.5477	-12.73	0	0	0	0
0.14691	13.851	1.6749	-12.776	0	0	0	0
0.1001	13.897	1.7954	-12.832	0	0	0	0
0.058664	13.946	1.9091	-12.898	1.8733	-12.812	0	0
0.023891	13.989	2.0165	-12.971	0	0	0	0
-0.003441	14.021	2.1176	-13.048	0	0	0	0
-0.022975	14.042	2.2107	-13.123	0	0	0	0
-0.034802	14.054	2.295	-13.19	0	0	0	0
-0.03972	14.059	2.3706	-13.244	0	0	0	0
-0.039539	14.062	2.438	-13.283	0	0	0	0
-0.036617	14.064	2.4975	-13.307	0	0	0	0
-0.032842	14.066	2.5487	-13.321	0	0	0	0
-0.029253	14.068	2.5921	-13.329	0	0	0	0
-0.026406	14.07	2.6282	-13.334	0	0	2.6292	-13.257
-0.024738	14.067	2.6581	-13.339	0	0	0	0
-0.024773	14.057	2.6827	-13.347	0	0	0	0
-0.027233	14.033	2.7037	-13.358	0	0	0	0
-0.033007	13.99	2.7232	-13.374	0	0	0	0
-0.042923	13.926	2.7433	-13.393	0	0	0	0
-0.05726	13.842	2.7656	-13.416	0	0	0	0
-0.075254	13.748	2.7907	-13.44	0	0	0	0
-0.095172	13.661	2.8186	-13.465	0	0	0	0
-0.11476	13.592	2.8485	-13.487	0	0	0	0
-0.13118	13.545	2.8788	-13.506	0	0	0	0
-0.14055	13.514	2.9074	-13.52	0	0	0	0
-0.1382	13.491	2.9317	-13.526	0	0	0	0
-0.11968	13.471	2.9482	-13.525	0	0	0	0
-0.081986	13.453	2.9528	-13.514	0	0	0	0
-0.024966	13.446	2.9414	-13.495	0	0	0	0
0.04802	13.46	2.9099	-13.467	0	0	0	0
0.13164	13.503	2.8557	-13.432	0	0	0	0
0.22142	13.577	2.7784	-13.391	0	0	0	0
0.31534	13.676	2.6809	-13.346	0	0	0	0
0.41361	13.781	2.5687	-13.298	0	0	0	0
0.51773	13.876	2.4489	-13.248	0	0	0	0
0.62994	13.955	2.3281	-13.198	0.57261	13.637	0	0
0.75183	14.017	2.2112	-13.148	0	0	0	0
0.88201	14.057	2.1015	-13.101	0	0	0	0
1.015	14.066	2.0012	-13.06	0	0	0	0
1.1431	14.037	1.911	-13.026	0	0	0	0
1.2598	13.975	1.8307	-12.998	0	0	0	0
1.3617	13.888	1.7585	-12.977	0	0	0	0
1.4483	13.789	1.6917	-12.962	0	0	0	0
1.5215	13.694	1.6265	-12.953	0	0	0	0
1.5851	13.618	1.5586	-12.947	0	0	0	0
1.6443	13.567	1.4845	-12.945	0	0	0	0
1.7035	13.545	1.4029	-12.945	0	0	0	0
1.7658	13.547	1.3148	-12.948	0	0	0	0
1.8328	13.566	1.2225	-12.953	0	0	1.8435	13.624
1.9055	13.595	1.1284	-12.964	0	0	0	0
1.9841	13.629	1.0347	-12.982	0	0	0	0
2.0672	13.659	0.9438	-13.005	0	0	0	0
2.1517	13.675	0.85842	-13.032	0	0	0	0
2.2343	13.674	0.78109	-13.056	0	0	0	0
2.3121	13.66	0.71311	-13.076	0	0	0	0
2.384	13.642	0.65355	-13.087	0	0	0	0
2.4499	13.633	0.59862	-13.09	0	0	0	0
2.5101	13.642	0.54226	-13.086	0	0	0	0
2.5651	13.672	0.4775	-13.077	0	0	0	0
2.6154	13.72	0.39883	-13.063	0	0	0	0
2.6611	13.778	0.30418	-13.048	0	0	0	0
2.7026	13.84	0.19578	-13.035	0	0	0	0
2.7405	13.902	0.079303	-13.028	0	0	0	0
2.7758	13.958	-0.037855	-13.031	0	0	0	0
2.8095	14.003	-0.14887	-13.047	0	0	0	0
2.8421	14.033	-0.24962	-13.077	0	0	0	0
2.8733	14.049	-0.33963	-13.119	0	0	0	0
2.9016	14.056	-0.42162	-13.167	0	0	0	0
2.9254	14.061	-0.50012	-13.217	0	0	0	0
2.9419	14.066	-0.5796	-13.266	0	0	0	0
2.9478	14.071	-0.66274	-13.312	0	0	0	0
2.94	14.071	-0.75021	-13.355	-0.75326	-13.368	0	0
2.9166	14.061	-0.84182	-13.393	0	0	0	0
2.8773	14.041	-0.93727	-13.426	0	0	0	0
2.8226	14.011	-1.0362	-13.454	0	0	0	0
2.7536	13.974	-1.1384	-13.476	0	0	0	0
2.6722	13.939	-1.2434	-13.494	0	0	0	0
2.5827	13.912	-1.3493	-13.508	0	0	0	0
2.491	13.899	-1.4513	-13.519	0	0	0	0
2.4034	13.896	-1.5443	-13.527	0	0	0	0
2.3242	13.895	-1.6249	-13.531	0	0	0	0
2.2554	13.886	-1.6925	-13.531	0	0	0	0
2.1962	13.863	-1.7477	-13.525	0	0	0	0
2.1444	13.829	-1.7915	-13.513	0	0	0	0
2.0973	13.791	-1.8247	-13.496	0	0	0	0
2.052	13.757	-1.8485	-13.473	0	0	0	0
2.0057	13.729	-1.8646	-13.446	0	0	0	0
1.9566	13.706	-1.876	-13.414	0	0	-1.8788	-13.41
1.9043	13.684	-1.8863	-13.377	0	0	0	0
1.8486	13.658	-1.8997	-13.337	0	0	0	0
1.7896	13.623	-1.9194	-13.297	0	0	0	0
1.7273	13.578	-1.9475	-13.26	0	0	0	0
1.663	13.523	-1.9836	-13.227	0	0	0	0
1.5995	13.466	-2.0251	-13.201	0	0	0	0
1.5416	13.415	-2.0675	-13.183	0	0	0	0
1.4937	13.379	-2.106	-13.172	0	0	0	0
1.4578	13.355	-2.137	-13.17	0	0	0	0
1.4335	13.338	-2.1584	-13.177	0	0	0	0
1.4185	13.324	-2.1694	-13.193	0	0	0	0
1.409	13.309	-2.1705	-13.217	0	0	0	0
1.3996	13.298	-2.1627	-13.246	0	0	0	0
1.3828	13.296	-2.1477	-13.274	0	0	0	0
1.351	13.308	-2.1267	-13.299	0	0	0	0
1.2983	13.336	-2.1003	-13.318	0	0	0	0
1.222	13.375	-2.0694	-13.335	0	0	0	0
1.1229	13.414	-2.0354	-13.35	0	0	0	0
1.0036	13.449	-2.0013	-13.366	0	0	0	0
0.86874	13.48	-1.9704	-13.382	0	0	0	0
0.7257	13.511	-1.945	-13.398	0	0	0	0
0.58385	13.552	-1.9255	-13.411	0	0	0	0
0.45128	13.608	-1.9114	-13.421	0	0	0	0
0.3319	13.681	-1.9013	-13.425	0	0	0	0
0.22513	13.767	-1.8933	-13.424	0	0	0	0
0.12724	13.858	-1.886	-13.417	0	0	0	0
0.032678	13.946	-1.8784	-13.404	0	0	0	0
-0.063974	14.017	-1.8702	-13.389	0	0	0	0
-0.16553	14.066	-1.8614	-13.373	0	0	0	0
-0.27086	14.091	-1.8519	-13.358	0	0	0	0
-0.3761	14.092	-1.8416	-13.344	0	0	0	0
-0.47745	14.069	-1.8306	-13.332	0	0	0	0
-0.57279	14.026	-1.8195	-13.32	0	0	0	0
-0.66184	13.973	-1.8092	-13.307	0	0	0	0
-0.74551	13.917	-1.8006	-13.293	0	0	0	0
-0.82526	13.866	-1.7942	-13.282	0	0	0	0
-0.90267	13.829	-1.7897	-13.273	0	0	0	0
-0.9788	13.808	-1.787	-13.268	0	0	0	0
-1.0537	13.804	-1.7857	-13.269	0	0	0	0
-1.1262	13.809	-1.786	-13.274	0	0	0	0
-1.1931	13.815	-1.7883	-13.282	0	0	0	0
-1.2503	13.819	-1.7937	-13.29	0	0	0	0
