## Supplementary material for "How to control unpredictable others in court-net sports": International match data: n4_6_4.txt

1.0004	13.286	-4.0884	-10.553	0	0	1.0053	13.273
0.98738	13.209	-4.0997	-10.571	0	0	0	0
0.96346	13.092	-4.1116	-10.591	0	0	0	0
0.93065	12.934	-4.1236	-10.611	0	0	0	0
0.89251	12.746	-4.1346	-10.633	0	0	0	0
0.85284	12.539	-4.1442	-10.654	0	0	0	0
0.81473	12.332	-4.1527	-10.673	0	0	0	0
0.7803	12.146	-4.1604	-10.689	0	0	0	0
0.75066	12.003	-4.1681	-10.699	0	0	0	0
0.72616	11.918	-4.1762	-10.702	0	0	0	0
0.70652	11.889	-4.1859	-10.697	0	0	0	0
0.69105	11.904	-4.1978	-10.683	0	0	0	0
0.67922	11.943	-4.2122	-10.659	0	0	0	0
0.67121	11.986	-4.2287	-10.624	0	0	0	0
0.6677	12.019	-4.2462	-10.578	0	0	0	0
0.66903	12.038	-4.2637	-10.525	0	0	0	0
0.67458	12.048	-4.2804	-10.468	0	0	0	0
0.68309	12.06	-4.296	-10.411	0	0	0	0
0.69303	12.083	-4.3107	-10.359	0	0	0	0
0.70269	12.122	-4.3253	-10.314	0	0	0	0
0.70999	12.175	-4.3396	-10.272	0	0	0	0
0.71303	12.238	-4.3522	-10.228	-4.3549	-10.236	0	0
0.71109	12.309	-4.3611	-10.175	0	0	0	0
0.70523	12.385	-4.3641	-10.107	0	0	0	0
0.69776	12.464	-4.3596	-10.024	0	0	0	0
0.69105	12.543	-4.3471	-9.9302	0	0	0	0
0.68699	12.615	-4.3268	-9.8331	0	0	0	0
0.68732	12.672	-4.2994	-9.7424	0	0	0	0
0.69353	12.711	-4.2671	-9.6661	0	0	0	0
0.70594	12.74	-4.2335	-9.6084	0	0	0	0
0.72328	12.766	-4.2029	-9.5691	0	0	0	0
0.74304	12.794	-4.1787	-9.5454	0	0	0	0
0.76207	12.825	-4.162	-9.5332	0	0	0	0
0.77765	12.859	-4.1525	-9.5287	0	0	0	0
0.78828	12.903	-4.1492	-9.5285	0	0	0	0
0.79375	12.964	-4.1508	-9.5298	0	0	0	0
0.79466	13.048	-4.1565	-9.531	0	0	0	0
0.79224	13.152	-4.1655	-9.531	0	0	0	0
0.78847	13.272	-4.1767	-9.5296	0	0	0	0
0.78536	13.397	-4.1894	-9.5265	0	0	0	0
0.78399	13.513	-4.2027	-9.5205	0	0	0	0
0.78421	13.608	-4.2159	-9.5093	0	0	0	0
0.78531	13.675	-4.2278	-9.4898	0	0	0	0
0.78659	13.716	-4.2361	-9.4597	0	0	-4.2338	-9.4563
0.78737	13.737	-4.2387	-9.4192	0	0	0	0
0.78699	13.747	-4.2335	-9.3715	0	0	0	0
0.78472	13.752	-4.2182	-9.3221	0	0	0	0
0.77985	13.76	-4.1904	-9.2776	0	0	0	0
0.77187	13.774	-4.1477	-9.2433	0	0	0	0
0.76089	13.796	-4.0891	-9.2217	0	0	0	0
0.74826	13.822	-4.0154	-9.2122	0	0	0	0
0.73725	13.845	-3.9303	-9.2117	0	0	0	0
0.7332	13.856	-3.8393	-9.2161	0	0	0	0
0.74289	13.848	-3.7481	-9.2214	0	0	0	0
0.7732	13.821	-3.6611	-9.2253	0	0	0	0
0.82908	13.784	-3.5795	-9.2281	0	0	0	0
0.91181	13.749	-3.5019	-9.2333	0	0	0	0
1.0183	13.73	-3.4249	-9.2465	0	0	0	0
1.1421	13.738	-3.3449	-9.2729	0	0	0	0
1.2752	13.783	-3.26	-9.3146	0	0	0	0
1.4117	13.862	-3.1703	-9.3704	0	0	0	0
1.5474	13.961	-3.0772	-9.4366	0	0	0	0
1.6791	14.056	-2.9828	-9.5096	0	0	0	0
1.8031	14.121	-2.8896	-9.5858	1.8139	14.336	0	0
1.9167	14.14	-2.8009	-9.6604	0	0	0	0
2.0193	14.112	-2.7203	-9.7297	0	0	0	0
2.1129	14.054	-2.65	-9.7939	0	0	0	0
2.2003	13.989	-2.5901	-9.8573	0	0	0	0
2.2839	13.931	-2.5389	-9.9244	0	0	0	0
2.3649	13.884	-2.4936	-9.9977	0	0	0	0
2.4438	13.848	-2.4516	-10.077	0	0	0	0
2.5201	13.823	-2.4106	-10.16	0	0	0	0
2.593	13.81	-2.3686	-10.244	0	0	0	0
2.6625	13.808	-2.324	-10.325	0	0	0	0
2.7299	13.813	-2.276	-10.404	0	0	0	0
2.7968	13.822	-2.2249	-10.484	0	0	0	0
2.8628	13.834	-2.1712	-10.571	0	0	2.8826	13.813
2.9263	13.846	-2.1162	-10.669	0	0	0	0
2.9855	13.857	-2.0615	-10.78	0	0	0	0
3.04	13.868	-2.0095	-10.901	0	0	0	0
3.0896	13.878	-1.9627	-11.024	0	0	0	0
3.1352	13.888	-1.9234	-11.141	0	0	0	0
3.1792	13.901	-1.8923	-11.246	0	0	0	0
3.2229	13.918	-1.8686	-11.333	0	0	0	0
3.2663	13.94	-1.8504	-11.398	0	0	0	0
3.3066	13.966	-1.8346	-11.44	0	0	0	0
3.3398	13.993	-1.818	-11.459	0	0	0	0
3.3609	14.021	-1.7977	-11.461	0	0	0	0
3.3663	14.049	-1.7719	-11.452	0	0	0	0
3.3551	14.075	-1.7405	-11.438	0	0	0	0
3.3299	14.097	-1.7054	-11.424	0	0	0	0
3.2966	14.112	-1.6696	-11.413	0	0	0	0
3.2613	14.121	-1.6362	-11.407	0	0	0	0
3.2288	14.129	-1.6075	-11.407	0	0	0	0
3.2013	14.142	-1.5848	-11.415	0	0	0	0
3.1796	14.165	-1.5677	-11.43	0	0	0	0
3.1625	14.203	-1.555	-11.451	0	0	0	0
3.1475	14.257	-1.545	-11.476	0	0	0	0
3.1318	14.322	-1.5364	-11.504	0	0	0	0
3.1119	14.388	-1.5282	-11.531	0	0	0	0
3.0841	14.449	-1.52	-11.557	0	0	0	0
3.0446	14.5	-1.512	-11.581	0	0	0	0
2.9913	14.542	-1.5049	-11.606	0	0	0	0
2.9241	14.575	-1.4992	-11.633	0	0	0	0
2.8433	14.603	-1.4958	-11.664	0	0	0	0
2.7506	14.626	-1.4953	-11.701	0	0	0	0
2.6479	14.637	-1.4975	-11.742	0	0	0	0
2.5372	14.626	-1.5022	-11.783	0	0	0	0
2.421	14.589	-1.5082	-11.823	0	0	0	0
2.3022	14.531	-1.5146	-11.858	0	0	0	0
2.1838	14.465	-1.5208	-11.886	0	0	0	0
2.0689	14.401	-1.5263	-11.903	0	0	0	0
1.9596	14.342	-1.5312	-11.906	0	0	0	0
1.8574	14.285	-1.5356	-11.895	0	0	0	0
1.7625	14.226	-1.5395	-11.869	0	0	0	0
1.6749	14.166	-1.5425	-11.829	0	0	0	0
1.5944	14.111	-1.5441	-11.777	0	0	0	0
1.5206	14.065	-1.5441	-11.719	0	0	0	0
1.453	14.034	-1.5416	-11.66	0	0	0	0
1.3912	14.018	-1.536	-11.604	0	0	0	0
1.3346	14.014	-1.5261	-11.553	0	0	0	0
1.2829	14.014	-1.5109	-11.506	0	0	0	0
1.2361	14.016	-1.4896	-11.459	-1.5027	-11.435	0	0
1.1939	14.017	-1.4625	-11.411	0	0	0	0
1.1561	14.015	-1.4311	-11.363	0	0	0	0
1.1222	14.011	-1.3977	-11.318	0	0	0	0
1.0926	14.005	-1.3648	-11.282	0	0	0	0
1.0683	13.999	-1.3348	-11.257	0	0	0	0
1.0496	13.992	-1.3094	-11.244	0	0	0	0
1.0362	13.986	-1.2896	-11.241	0	0	0	0
1.0267	13.983	-1.2767	-11.243	0	0	0	0
1.0192	13.986	-1.2719	-11.243	0	0	0	0
1.0114	13.998	-1.276	-11.237	0	0	0	0
1.0008	14.022	-1.288	-11.22	0	0	0	0
0.98531	14.062	-1.3052	-11.193	0	0	0	0
0.96353	14.118	-1.3236	-11.156	0	0	0	0
0.93508	14.184	-1.3394	-11.113	0	0	-1.3349	-11.066
0.90078	14.246	-1.3498	-11.065	0	0	0	0
0.86277	14.285	-1.3521	-11.014	0	0	0	0
0.82421	14.287	-1.3442	-10.962	0	0	0	0
0.78825	14.252	-1.3244	-10.91	0	0	0	0
0.75688	14.188	-1.2928	-10.861	0	0	0	0
0.73045	14.113	-1.251	-10.817	0	0	0	0
0.70803	14.042	-1.2021	-10.78	0	0	0	0
0.68815	13.988	-1.1489	-10.751	0	0	0	0
0.66986	13.953	-1.0944	-10.73	0	0	0	0
0.65382	13.937	-1.0415	-10.718	0	0	0	0
0.64245	13.936	-0.99246	-10.716	0	0	0	0
0.6392	13.948	-0.94919	-10.723	0	0	0	0
0.64802	13.968	-0.91229	-10.74	0	0	0	0
0.67319	13.99	-0.88157	-10.767	0	0	0	0
0.71854	14.008	-0.85642	-10.803	0	0	0	0
0.78626	14.015	-0.83639	-10.849	0	0	0	0
0.87526	14.007	-0.82131	-10.903	0	0	0	0
0.98035	13.984	-0.81103	-10.963	0	0	0	0
1.0934	13.953	-0.80525	-11.028	0	0	0	0
1.2059	13.924	-0.80349	-11.095	0	0	0	0
1.3123	13.907	-0.80514	-11.164	0	0	0	0
1.4108	13.909	-0.80953	-11.235	0	0	0	0
1.5037	13.93	-0.81604	-11.308	0	0	0	0
1.595	13.962	-0.82397	-11.382	0	0	0	0
1.6886	13.993	-0.83252	-11.456	1.6831	14.046	0	0
1.7862	14.009	-0.84075	-11.527	0	0	0	0
1.8875	13.998	-0.8478	-11.593	0	0	0	0
1.9906	13.956	-0.85298	-11.656	0	0	0	0
2.093	13.894	-0.85578	-11.717	0	0	0	0
2.1932	13.829	-0.85583	-11.778	0	0	0	0
2.2909	13.778	-0.85312	-11.839	0	0	0	0
2.3857	13.745	-0.84808	-11.899	0	0	0	0
2.4763	13.722	-0.84166	-11.953	0	0	0	0
2.5605	13.694	-0.83509	-11.997	0	0	0	0
2.6369	13.653	-0.82958	-12.03	0	0	0	0
2.7054	13.595	-0.82587	-12.053	0	0	0	0
2.767	13.526	-0.82414	-12.07	0	0	0	0
2.8226	13.455	-0.82417	-12.082	0	0	0	0
2.8748	13.394	-0.82552	-12.094	0	0	2.8716	13.335
2.9276	13.353	-0.82778	-12.107	0	0	0	0
2.9848	13.336	-0.83083	-12.124	0	0	0	0
3.0476	13.341	-0.83486	-12.148	0	0	0	0
3.1155	13.357	-0.84018	-12.178	0	0	0	0
3.1881	13.375	-0.84698	-12.213	0	0	0	0
3.2642	13.391	-0.85515	-12.246	0	0	0	0
3.3415	13.406	-0.8644	-12.271	0	0	0	0
3.4164	13.424	-0.87461	-12.284	0	0	0	0
3.4851	13.449	-0.88619	-12.285	0	0	0	0
3.5447	13.481	-0.90029	-12.279	0	0	0	0
3.5939	13.515	-0.91827	-12.273	0	0	0	0
3.6341	13.55	-0.94072	-12.275	0	0	0	0
3.6693	13.587	-0.96695	-12.291	0	0	0	0
3.704	13.629	-0.99542	-12.324	0	0	0	0
3.7412	13.67	-1.0245	-12.374	0	0	0	0
3.7805	13.704	-1.0528	-12.436	0	0	0	0
3.8184	13.727	-1.0792	-12.504	0	0	0	0
3.8493	13.738	-1.1034	-12.569	0	0	0	0
3.8667	13.739	-1.1265	-12.627	0	0	0	0
3.8654	13.737	-1.1512	-12.673	0	0	0	0
3.8434	13.744	-1.1818	-12.708	0	0	0	0
3.8024	13.772	-1.2232	-12.737	-1.1748	-12.685	0	0
3.7468	13.826	-1.279	-12.763	0	0	0	0
3.6802	13.898	-1.3511	-12.79	0	0	0	0
3.6055	13.973	-1.4391	-12.822	0	0	0	0
3.5247	14.039	-1.5411	-12.856	0	0	0	0
3.4393	14.089	-1.6541	-12.892	0	0	0	0
3.3504	14.121	-1.7737	-12.928	0	0	0	0
3.2594	14.136	-1.8946	-12.96	0	0	0	0
3.1689	14.138	-2.0123	-12.986	0	0	0	0
3.0823	14.13	-2.1226	-13.004	0	0	0	0
3.0026	14.118	-2.2222	-13.016	0	0	0	0
2.9311	14.104	-2.3091	-13.02	0	0	0	0
2.8663	14.088	-2.3836	-13.015	0	0	0	0
2.8048	14.07	-2.4475	-13.001	0	0	0	0
2.7427	14.048	-2.5034	-12.977	0	0	0	0
2.6774	14.019	-2.5531	-12.941	0	0	0	0
2.6075	13.985	-2.5976	-12.899	0	0	0	0
2.5327	13.945	-2.6369	-12.853	0	0	0	0
2.4533	13.905	-2.6711	-12.811	0	0	0	0
2.3697	13.868	-2.7008	-12.777	0	0	-2.7044	-12.658
2.2824	13.837	-2.7278	-12.755	0	0	0	0
2.1921	13.803	-2.7545	-12.748	0	0	0	0
2.1003	13.76	-2.783	-12.752	0	0	0	0
2.0102	13.707	-2.8143	-12.765	0	0	0	0
1.9264	13.652	-2.848	-12.784	0	0	0	0
1.8538	13.607	-2.8825	-12.808	0	0	0	0
1.7956	13.582	-2.915	-12.834	0	0	0	0
1.7519	13.579	-2.943	-12.861	0	0	0	0
1.7189	13.596	-2.9647	-12.888	0	0	0	0
1.6899	13.629	-2.9797	-12.916	0	0	0	0
1.6559	13.678	-2.9881	-12.944	0	0	0	0
1.6085	13.744	-2.9911	-12.972	0	0	0	0
1.541	13.822	-2.9903	-12.998	0	0	0	0
1.4498	13.903	-2.9868	-13.02	0	0	0	0
1.3352	13.975	-2.9799	-13.039	0	0	0	0
1.2018	14.027	-2.9671	-13.054	0	0	0	0
1.0557	14.054	-2.9445	-13.063	0	0	0	0
0.90323	14.056	-2.9074	-13.067	0	0	0	0
0.74894	14.038	-2.8526	-13.066	0	0	0	0
0.59529	14.003	-2.7794	-13.063	0	0	0	0
0.44343	13.955	-2.6895	-13.061	0	0	0	0
0.29443	13.904	-2.5866	-13.061	0	0	0	0
0.14947	13.859	-2.4752	-13.065	0	0	0	0
0.008629	13.829	-2.3606	-13.073	0.066511	13.759	0	0
-0.12857	13.816	-2.2488	-13.084	0	0	0	0
-0.26091	13.821	-2.1451	-13.097	0	0	0	0
-0.38496	13.842	-2.053	-13.112	0	0	0	0
-0.4968	13.876	-1.9738	-13.124	0	0	0	0
-0.59371	13.917	-1.9058	-13.131	0	0	0	0
-0.6745	13.963	-1.8446	-13.132	0	0	0	0
-0.73912	14.009	-1.7837	-13.124	0	0	0	0
-0.78898	14.052	-1.7169	-13.11	0	0	0	0
-0.82779	14.089	-1.6405	-13.096	0	0	0	0
-0.86144	14.116	-1.5544	-13.086	0	0	-0.83976	14.079
-0.89635	14.135	-1.4611	-13.088	0	0	0	0
-0.93715	14.151	-1.3646	-13.104	0	0	0	0
-0.98523	14.166	-1.2689	-13.132	0	0	0	0
-1.0386	14.185	-1.1778	-13.17	0	0	0	0
-1.0928	14.207	-1.0942	-13.211	0	0	0	0
-1.1424	14.226	-1.0206	-13.25	0	0	0	0
-1.1828	14.236	-0.95871	-13.285	0	0	0	0
-1.2126	14.229	-0.90908	-13.313	0	0	0	0
-1.2329	14.205	-0.87048	-13.334	0	0	0	0
-1.2461	14.172	-0.84133	-13.351	0	0	0	0
-1.2548	14.137	-0.8209	-13.363	0	0	0	0
-1.2612	14.107	-0.80915	-13.372	0	0	0	0
-1.2666	14.087	-0.80561	-13.377	0	0	0	0
-1.2711	14.075	-0.80858	-13.377	0	0	0	0
-1.2746	14.07	-0.81516	-13.371	0	0	0	0
-1.2773	14.07	-0.82223	-13.359	0	0	0	0
-1.2799	14.072	-0.82762	-13.34	0	0	0	0
-1.2835	14.074	-0.83098	-13.314	0	0	0	0
-1.2895	14.071	-0.83456	-13.281	0	0	0	0
-1.2988	14.061	-0.84296	-13.242	0	0	0	0
-1.312	14.039	-0.86143	-13.198	-0.82562	-13.148	0	0
-1.3281	14.003	-0.89396	-13.149	0	0	0	0
-1.3439	13.952	-0.94236	-13.093	0	0	0	0
-1.354	13.891	-1.0064	-13.032	0	0	0	0
-1.3522	13.827	-1.0844	-12.966	0	0	0	0
-1.3339	13.767	-1.1729	-12.898	0	0	0	0
-1.2972	13.719	-1.2665	-12.831	0	0	0	0
-1.2441	13.687	-1.3594	-12.767	0	0	0	0
-1.1791	13.671	-1.4464	-12.71	0	0	0	0
-1.1078	13.665	-1.5237	-12.662	0	0	0	0
-1.036	13.662	-1.589	-12.622	0	0	0	0
-0.96723	13.656	-1.6414	-12.59	0	0	0	0
-0.90265	13.651	-1.6813	-12.564	0	0	0	0
-0.84042	13.66	-1.7104	-12.54	0	0	0	0
-0.77777	13.686	-1.7308	-12.515	0	0	0	0
-0.71291	13.723	-1.7446	-12.487	0	0	0	0
-0.64549	13.755	-1.7538	-12.456	0	0	-1.7499	-12.417
-0.57579	13.774	-1.7605	-12.423	0	0	0	0
-0.50413	13.776	-1.7665	-12.391	0	0	0	0
-0.4313	13.76	-1.7738	-12.361	0	0	0	0
-0.359	13.725	-1.7842	-12.333	0	0	0	0
-0.28925	13.67	-1.7992	-12.308	0	0	0	0
-0.22373	13.595	-1.8199	-12.287	0	0	0	0
-0.1638	13.51	-1.8461	-12.271	0	0	0	0
-0.11054	13.432	-1.8767	-12.265	0	0	0	0
-0.064111	13.378	-1.9097	-12.27	0	0	0	0
-0.023178	13.35	-1.942	-12.286	0	0	0	0
0.01495	13.336	-1.9697	-12.314	0	0	0	0
0.053731	13.317	-1.9882	-12.351	0	0	0	0
0.096761	13.283	-1.9938	-12.397	0	0	0	0
0.14665	13.233	-1.9837	-12.449	0	0	0	0
0.20368	13.166	-1.9579	-12.506	0	0	0	0
0.26553	13.081	-1.9193	-12.561	0	0	0	0
0.32812	12.975	-1.8726	-12.614	0	0	0	0
0.38669	12.851	-1.8228	-12.663	0	0	0	0
0.43709	12.715	-1.7739	-12.712	0	0	0	0
0.47676	12.578	-1.7289	-12.762	0	0	0	0
0.50447	12.453	-1.6882	-12.814	0	0	0	0
0.51988	12.346	-1.6508	-12.864	0	0	0	0
0.52436	12.258	-1.614	-12.91	0	0	0	0
0.52139	12.196	-1.5748	-12.95	0	0	0	0
0.51525	12.163	-1.5302	-12.982	0	0	0	0
0.50937	12.16	-1.479	-13.009	0	0	0	0
0.50562	12.187	-1.4217	-13.033	0	0	0	0
0.5044	12.238	-1.3598	-13.055	0	0	0	0
0.50521	12.308	-1.2948	-13.078	0	0	0	0
0.50718	12.385	-1.2277	-13.106	0	0	0	0
0.5093	12.458	-1.1596	-13.138	0.53403	12.522	0	0
0.51081	12.518	-1.0917	-13.174	0	0	0	0
0.5115	12.56	-1.026	-13.211	0	0	0	0
0.51169	12.584	-0.96478	-13.245	0	0	0	0
0.51187	12.591	-0.90996	-13.274	0	0	0	0
0.51258	12.58	-0.86237	-13.295	0	0	0	0
0.51436	12.551	-0.82186	-13.309	0	0	0	0
0.51768	12.503	-0.78794	-13.318	0	0	0	0
0.52282	12.438	-0.7605	-13.323	0	0	0	0
0.52957	12.364	-0.73978	-13.327	0	0	0	0
0.53721	12.29	-0.72552	-13.331	0	0	0	0
0.54485	12.229	-0.71621	-13.336	0	0	0	0
0.55188	12.186	-0.70921	-13.342	0	0	0	0
0.55807	12.16	-0.70123	-13.349	0	0	0	0
0.56321	12.149	-0.6887	-13.357	0	0	0	0
0.56711	12.148	-0.66837	-13.366	0	0	0	0
0.56972	12.151	-0.63819	-13.377	0	0	0	0
0.57131	12.155	-0.59801	-13.389	0	0	0	0
0.5723	12.155	-0.54948	-13.404	0	0	0	0
0.57315	12.147	-0.49574	-13.42	0	0	0	0
0.57423	12.127	-0.44082	-13.44	0	0	0.57372	12.094
0.57579	12.093	-0.38838	-13.465	0	0	0	0
0.57782	12.044	-0.34076	-13.494	0	0	0	0
0.57998	11.984	-0.29872	-13.525	0	0	0	0
0.58165	11.923	-0.26211	-13.555	0	0	0	0
0.58205	11.868	-0.23054	-13.579	0	0	0	0
0.58047	11.828	-0.20355	-13.595	0	0	0	0
0.57662	11.804	-0.1801	-13.601	0	0	0	0
0.57087	11.79	-0.15788	-13.598	0	0	0	0
0.56435	11.779	-0.13311	-13.586	0	0	0	0
0.55844	11.76	-0.10094	-13.569	0	0	0	0
0.55373	11.733	-0.05632	-13.548	0	0	0	0
0.54964	11.705	0.004971	-13.524	0	0	0	0
0.54444	11.687	0.085499	-13.501	0	0	0	0
0.53549	11.689	0.18531	-13.482	0	0	0	0
0.51992	11.712	0.30142	-13.471	0	0	0	0
0.49541	11.751	0.4283	-13.469	0	0	0	0
0.46071	11.796	0.55968	-13.478	0	0	0	0
0.41592	11.842	0.69071	-13.493	0	0	0	0
0.36241	11.888	0.81887	-13.51	0	0	0	0
0.30195	11.937	0.94326	-13.527	0	0	0	0
0.23604	11.996	1.0636	-13.54	0	0	0	0
0.16648	12.066	1.1801	-13.551	0	0	0	0
0.096006	12.145	1.2934	-13.56	0	0	0	0
0.028583	12.224	1.4045	-13.569	0	0	0	0
-0.031222	12.297	1.5147	-13.579	1.4884	-13.495	0	0
-0.07963	12.361	1.6244	-13.59	0	0	0	0
-0.11469	12.415	1.7327	-13.601	0	0	0	0
-0.13634	12.463	1.8377	-13.611	0	0	0	0
-0.14611	12.514	1.9374	-13.619	0	0	0	0
-0.14667	12.574	2.0299	-13.625	0	0	0	0
-0.14117	12.649	2.1134	-13.631	0	0	0	0
-0.13285	12.737	2.1862	-13.635	0	0	0	0
-0.12473	12.837	2.2468	-13.638	0	0	0	0
-0.11927	12.942	2.2951	-13.64	0	0	0	0
-0.11814	13.045	2.3319	-13.642	0	0	0	0
-0.1221	13.142	2.3595	-13.645	0	0	0	0
-0.13083	13.233	2.381	-13.651	0	0	2.3593	-13.58
-0.14353	13.319	2.4	-13.66	0	0	0	0
-0.15974	13.397	2.4191	-13.672	0	0	0	0
-0.17949	13.461	2.44	-13.688	0	0	0	0
-0.20249	13.509	2.4642	-13.706	0	0	0	0
-0.22703	13.538	2.4929	-13.727	0	0	0	0
-0.24992	13.552	2.5272	-13.749	0	0	0	0
-0.26805	13.555	2.5672	-13.773	0	0	0	0
-0.28008	13.552	2.6107	-13.796	0	0	0	0
-0.28694	13.547	2.6529	-13.816	0	0	0	0
-0.29128	13.545	2.6878	-13.834	0	0	0	0
-0.29683	13.548	2.71	-13.849	0	0	0	0
-0.30791	13.56	2.7161	-13.859	0	0	0	0
-0.3288	13.582	2.7049	-13.863	0	0	0	0
-0.36306	13.616	2.6762	-13.861	0	0	0	0
-0.41295	13.658	2.6306	-13.853	0	0	0	0
-0.47897	13.7	2.5698	-13.841	0	0	0	0
-0.55954	13.734	2.4955	-13.828	0	0	0	0
-0.65112	13.752	2.4098	-13.816	0	0	0	0
-0.74892	13.749	2.3153	-13.807	0	0	0	0
-0.84777	13.719	2.2157	-13.8	0	0	0	0
-0.943	13.661	2.1153	-13.794	0	0	0	0
-1.0312	13.579	2.0184	-13.788	-1.0493	13.357	0	0
-1.1108	13.487	1.9285	-13.782	0	0	0	0
-1.1813	13.399	1.8477	-13.776	0	0	0	0
-1.2428	13.324	1.7773	-13.771	0	0	0	0
-1.2957	13.261	1.7172	-13.767	0	0	0	0
-1.3407	13.209	1.6668	-13.765	0	0	0	0
-1.3783	13.168	1.6243	-13.763	0	0	0	0
-1.4081	13.14	1.5872	-13.759	0	0	0	0
-1.4297	13.123	1.5525	-13.751	0	0	0	0
-1.4436	13.115	1.5185	-13.738	0	0	0	0
-1.4521	13.115	1.4844	-13.72	0	0	0	0
-1.4581	13.119	1.4499	-13.699	0	0	0	0
-1.4649	13.129	1.415	-13.678	0	0	0	0
-1.4751	13.141	1.3795	-13.661	0	0	0	0
-1.4904	13.156	1.3426	-13.654	0	0	-1.4631	13.057
-1.511	13.171	1.3034	-13.66	0	0	0	0
-1.5363	13.18	1.2616	-13.679	0	0	0	0
-1.5648	13.175	1.2181	-13.711	0	0	0	0
-1.5946	13.147	1.1754	-13.75	0	0	0	0
-1.6238	13.096	1.137	-13.79	0	0	0	0
-1.6511	13.029	1.1056	-13.826	0	0	0	0
-1.6754	12.957	1.0823	-13.853	0	0	0	0
-1.6961	12.893	1.0678	-13.871	0	0	0	0
-1.7129	12.847	1.0638	-13.878	0	0	0	0
-1.726	12.823	1.073	-13.872	0	0	0	0
-1.7354	12.816	1.0981	-13.853	0	0	0	0
-1.7417	12.823	1.1404	-13.82	0	0	0	0
-1.7464	12.84	1.1996	-13.778	0	0	0	0
-1.7513	12.864	1.2734	-13.732	0	0	0	0
-1.7576	12.897	1.3579	-13.686	0	0	0	0
-1.7657	12.935	1.4481	-13.646	0	0	0	0
-1.7745	12.976	1.5389	-13.616	0	0	0	0
-1.7819	13.014	1.6265	-13.6	0	0	0	0
-1.7857	13.047	1.7098	-13.597	0	0	0	0
-1.7831	13.076	1.7894	-13.606	0	0	0	0
-1.7711	13.105	1.8661	-13.621	0	0	0	0
-1.7464	13.135	1.939	-13.638	0	0	0	0
-1.7066	13.166	2.0048	-13.654	0	0	0	0
-1.6516	13.196	2.0604	-13.668	0	0	0	0
-1.5842	13.218	2.1043	-13.681	0	0	0	0
-1.5087	13.232	2.1379	-13.694	0	0	0	0
-1.4296	13.243	2.1642	-13.706	0	0	0	0
-1.3505	13.26	2.1863	-13.716	2.1798	-13.67	0	0
-1.2738	13.295	2.206	-13.724	0	0	0	0
-1.2007	13.357	2.2245	-13.729	0	0	0	0
-1.1311	13.447	2.2425	-13.733	0	0	0	0
-1.0649	13.559	2.261	-13.734	0	0	0	0
-1.0021	13.685	2.2813	-13.733	0	0	0	0
-0.94295	13.819	2.3054	-13.729	0	0	0	0
-0.88769	13.959	2.3354	-13.723	0	0	0	0
-0.83627	14.102	2.3731	-13.716	0	0	0	0
-0.78856	14.235	2.4194	-13.709	0	0	0	0
-0.74453	14.338	2.4735	-13.705	0	0	2.4369	-13.656
-0.70361	14.394	2.5324	-13.707	0	0	0	0
-0.66473	14.394	2.5908	-13.717	0	0	0	0
-0.62703	14.344	2.6429	-13.736	0	0	0	0
-0.59063	14.258	2.6844	-13.76	0	0	0	0
-0.55655	14.152	2.7135	-13.784	0	0	0	0
-0.52626	14.042	2.731	-13.804	0	0	0	0
-0.50084	13.942	2.7389	-13.819	0	0	0	0
-0.48017	13.866	2.7402	-13.829	0	0	0	0
-0.46307	13.822	2.7376	-13.836	0	0	0	0
-0.44834	13.814	2.7335	-13.843	0	0	0	0
-0.43574	13.836	2.7294	-13.85	0	0	0	0
-0.42603	13.872	2.7261	-13.86	0	0	0	0
-0.4206	13.909	2.724	-13.875	0	0	0	0
-0.42118	13.938	2.7229	-13.894	0	0	0	0
-0.43029	13.958	2.7222	-13.915	0	0	0	0
-0.45192	13.97	2.7206	-13.939	0	0	0	0
-0.49126	13.977	2.7159	-13.963	0	0	0	0
-0.55285	13.982	2.7059	-13.986	0	0	0	0
-0.63799	13.991	2.6881	-14.008	0	0	0	0
-0.74366	14.004	2.6598	-14.025	0	0	0	0
-0.86364	14.023	2.6187	-14.038	0	0	0	0
-0.99085	14.039	2.5636	-14.047	0	0	0	0
-1.1193	14.045	2.4953	-14.051	0	0	0	0
-1.2458	14.032	2.4163	-14.051	0	0	0	0
-1.3699	13.992	2.3299	-14.047	0	0	0	0
-1.4943	13.923	2.2397	-14.042	0	0	0	0
-1.6235	13.829	2.1497	-14.037	0	0	0	0
-1.7617	13.714	2.0636	-14.034	0	0	0	0
-1.9096	13.588	1.9841	-14.033	0	0	0	0
-2.0643	13.462	1.9131	-14.035	0	0	0	0
-2.2208	13.348	1.8514	-14.038	0	0	0	0
-2.3762	13.252	1.7989	-14.044	0	0	0	0
-2.5308	13.176	1.7551	-14.049	0	0	0	0
-2.6867	13.124	1.7191	-14.052	-2.6239	13.102	0	0
-2.845	13.098	1.6898	-14.049	0	0	0	0
-3.0032	13.101	1.6658	-14.036	0	0	0	0
-3.1563	13.124	1.6458	-14.012	0	0	0	0
-3.2986	13.153	1.6289	-13.977	0	0	0	0
-3.4275	13.173	1.6149	-13.932	0	0	0	0
-3.5444	13.176	1.6042	-13.879	0	0	0	0
-3.6528	13.161	1.5972	-13.819	0	0	0	0
-3.7553	13.129	1.5939	-13.755	0	0	0	0
-3.8516	13.088	1.5931	-13.692	0	0	0	0
-3.9398	13.047	1.5936	-13.632	0	0	0	0
-4.0187	13.02	1.5944	-13.578	0	0	0	0
-4.0887	13.019	1.5945	-13.533	0	0	-4.1014	12.85
-4.1511	13.054	1.5932	-13.499	0	0	0	0
-4.207	13.125	1.5896	-13.475	0	0	0	0
-4.2568	13.22	1.5834	-13.463	0	0	0	0
-4.3006	13.315	1.5752	-13.461	0	0	0	0
-4.3389	13.383	1.5667	-13.467	0	0	0	0
-4.3731	13.402	1.5605	-13.476	0	0	0	0
-4.4047	13.37	1.5591	-13.484	0	0	0	0
-4.4347	13.3	1.5641	-13.484	0	0	0	0
-4.4632	13.212	1.5752	-13.476	0	0	0	0
-4.4894	13.123	1.5903	-13.456	0	0	0	0
-4.5132	13.044	1.6044	-13.427	0	0	0	0
-4.535	12.981	1.6103	-13.392	0	0	0	0
-4.5569	12.941	1.5997	-13.354	0	0	0	0
-4.5814	12.928	1.565	-13.315	0	0	0	0
-4.6108	12.942	1.5014	-13.283	0	0	0	0
-4.6452	12.977	1.4083	-13.262	0	0	0	0
-4.6832	13.021	1.29	-13.26	0	0	0	0
-4.7206	13.061	1.1541	-13.279	0	0	0	0
-4.752	13.085	1.0087	-13.318	0	0	0	0
-4.7708	13.086	0.85986	-13.368	0	0	0	0
-4.7721	13.061	0.71104	-13.423	0	0	0	0
-4.7524	13.015	0.56402	-13.476	0	0	0	0
-4.7106	12.952	0.41918	-13.524	0	0	0	0
-4.6472	12.879	0.27534	-13.565	0	0	0	0
-4.5643	12.799	0.13087	-13.601	0	0	0	0
-4.4649	12.711	-0.014951	-13.633	0	0	0	0
-4.3528	12.617	-0.16187	-13.662	0	0	0	0
-4.2319	12.517	-0.30984	-13.689	0	0	0	0
-4.1058	12.418	-0.45965	-13.716	0	0	0	0
-3.9765	12.331	-0.61223	-13.74	-0.58935	-13.73	0	0
-3.8448	12.262	-0.76715	-13.762	0	0	0	0
-3.7107	12.21	-0.92144	-13.781	0	0	0	0
-3.5751	12.168	-1.0695	-13.797	0	0	0	0
-3.4417	12.127	-1.2049	-13.807	0	0	0	0
-3.315	12.086	-1.3225	-13.81	0	0	0	0
-3.198	12.051	-1.4199	-13.804	0	0	0	0
-3.0903	12.029	-1.4978	-13.787	0	0	0	0
-2.9883	12.025	-1.5599	-13.758	0	0	0	0
-2.8871	12.038	-1.611	-13.718	0	0	0	0
-2.7808	12.061	-1.6553	-13.672	0	0	0	0
-2.6643	12.085	-1.6969	-13.626	0	0	-1.7035	-13.58
-2.5349	12.11	-1.7397	-13.588	0	0	0	0
-2.3932	12.142	-1.7873	-13.564	0	0	0	0
-2.2427	12.191	-1.8417	-13.557	0	0	0	0
-2.0891	12.263	-1.9026	-13.564	0	0	0	0
-1.9386	12.359	-1.9684	-13.583	0	0	0	0
-1.7968	12.473	-2.0374	-13.608	0	0	0	0
-1.6679	12.592	-2.1093	-13.635	0	0	0	0
-1.5546	12.708	-2.1834	-13.66	0	0	0	0
-1.4581	12.815	-2.2583	-13.68	0	0	0	0
-1.3775	12.91	-2.3317	-13.695	0	0	0	0
-1.3085	12.992	-2.4007	-13.706	0	0	0	0
-1.2434	13.062	-2.4628	-13.715	0	0	0	0
-1.1725	13.115	-2.5157	-13.724	0	0	0	0
-1.0862	13.14	-2.5592	-13.731	0	0	0	0
-0.97823	13.124	-2.5952	-13.736	0	0	0	0
-0.84692	13.065	-2.6271	-13.735	0	0	0	0
-0.69616	12.977	-2.6579	-13.727	0	0	0	0
-0.53326	12.884	-2.6879	-13.71	0	0	0	0
-0.36558	12.812	-2.715	-13.682	0	0	0	0
-0.19754	12.775	-2.7362	-13.645	0	0	0	0
-0.029951	12.772	-2.7494	-13.604	0	0	0	0
0.13811	12.794	-2.7545	-13.565	0	0	0	0
0.30679	12.83	-2.7533	-13.534	0	0	0	0
0.47478	12.879	-2.7482	-13.513	0	0	0	0
0.6405	12.944	-2.7412	-13.502	0	0	0	0
0.80359	13.025	-2.7334	-13.498	0	0	0	0
0.96555	13.116	-2.7249	-13.493	0	0	0	0
1.1293	13.205	-2.7145	-13.482	0	0	0	0
1.2975	13.284	-2.6996	-13.459	0	0	0	0
1.4711	13.354	-2.6778	-13.422	0	0	0	0
1.6482	13.421	-2.6467	-13.371	0	0	0	0
1.8243	13.492	-2.6055	-13.312	0	0	0	0
1.9945	13.577	-2.5556	-13.251	0	0	0	0
2.155	13.677	-2.5001	-13.196	0	0	0	0
2.3038	13.789	-2.4426	-13.151	0	0	0	0
2.4398	13.896	-2.3861	-13.117	0	0	0	0
2.5621	13.979	-2.3334	-13.092	0	0	0	0
2.6715	14.029	-2.2869	-13.072	2.6978	14.032	0	0
2.7712	14.049	-2.2481	-13.053	0	0	0	0
2.8658	14.052	-2.2168	-13.028	0	0	0	0
2.9601	14.055	-2.1899	-12.995	0	0	0	0
3.0581	14.072	-2.1626	-12.951	0	0	0	0
3.1631	14.119	-2.1296	-12.895	0	0	3.1576	14.121
3.2768	14.202	-2.0878	-12.829	0	0	0	0
3.3992	14.32	-2.0365	-12.759	0	0	0	0
3.5279	14.463	-1.9779	-12.688	0	0	0	0
3.6588	14.616	-1.915	-12.623	0	0	0	0
3.7874	14.765	-1.851	-12.569	0	0	0	0
3.9088	14.896	-1.7879	-12.526	0	0	0	0
4.0188	14.996	-1.727	-12.494	0	0	0	0
4.114	15.055	-1.6694	-12.469	0	0	0	0
4.1935	15.073	-1.6157	-12.447	0	0	0	0
4.2589	15.062	-1.5666	-12.424	0	0	0	0
4.3128	15.04	-1.5222	-12.399	0	0	0	0
4.3573	15.024	-1.4816	-12.372	0	0	0	0
4.394	15.025	-1.4425	-12.343	0	0	0	0
4.4245	15.048	-1.4018	-12.312	0	0	0	0
4.4516	15.095	-1.3549	-12.28	0	0	0	0
4.4781	15.164	-1.2962	-12.244	0	0	0	0
4.5057	15.253	-1.2201	-12.203	0	0	0	0
4.5354	15.357	-1.1229	-12.158	0	0	0	0
4.5675	15.467	-1.0034	-12.111	0	0	0	0
4.6011	15.572	-0.86383	-12.067	0	0	0	0
4.6331	15.658	-0.70987	-12.03	0	0	0	0
4.6594	15.71	-0.5488	-12.001	0	0	0	0
4.6761	15.721	-0.38711	-11.979	0	0	0	0
4.6802	15.696	-0.22891	-11.964	0	0	0	0
4.6693	15.641	-0.075091	-11.954	0	0	0	0
4.6417	15.564	0.077176	-11.948	0	0	0	0
4.5965	15.47	0.23312	-11.948	0	0	0	0
4.5354	15.365	0.39715	-11.956	0	0	0	0
4.463	15.26	0.57036	-11.972	0	0	0	0
4.3863	15.166	0.75055	-11.997	0	0	0	0
4.3123	15.091	0.93342	-12.029	0	0	0	0
4.2456	15.043	1.1137	-12.061	0	0	0	0
4.1881	15.021	1.2865	-12.09	0	0	0	0
4.1395	15.022	1.4479	-12.114	0	0	0	0
4.0985	15.044	1.5964	-12.134	0	0	0	0
4.0633	15.079	1.7331	-12.149	0	0	0	0
4.0308	15.12	1.8606	-12.161	0	0	0	0
3.9975	15.155	1.9817	-12.17	0	0	0	0
