## Supplementary material for "How to control unpredictable others in court-net sports": International match data: n4_6_5.txt

-1.5074	12.469	3.3762	-12.392	0	0	-1.504	12.417
-1.5139	12.457	3.3821	-12.409	0	0	0	0
-1.5156	12.439	3.3898	-12.425	0	0	0	0
-1.5136	12.411	3.3982	-12.442	0	0	0	0
-1.5092	12.372	3.4058	-12.461	0	0	0	0
-1.5035	12.326	3.4114	-12.48	0	0	0	0
-1.4976	12.274	3.415	-12.499	0	0	0	0
-1.492	12.222	3.4174	-12.516	0	0	0	0
-1.4873	12.171	3.4196	-12.529	0	0	0	0
-1.4836	12.124	3.4224	-12.536	0	0	0	0
-1.4811	12.086	3.4254	-12.538	0	0	0	0
-1.4796	12.059	3.4273	-12.535	0	0	0	0
-1.4781	12.042	3.4252	-12.527	0	0	0	0
-1.4751	12.034	3.415	-12.515	0	0	0	0
-1.4687	12.031	3.3915	-12.499	3.4028	-12.501	0	0
-1.457	12.03	3.3495	-12.482	0	0	0	0
-1.4384	12.031	3.2854	-12.468	0	0	0	0
-1.4123	12.031	3.199	-12.46	0	0	0	0
-1.3794	12.031	3.0938	-12.459	0	0	0	0
-1.3416	12.033	2.9758	-12.465	0	0	0	0
-1.3008	12.038	2.852	-12.477	0	0	0	0
-1.259	12.048	2.7287	-12.492	0	0	0	0
-1.218	12.058	2.6106	-12.508	0	0	0	0
-1.1796	12.062	2.5008	-12.521	0	0	0	0
-1.1451	12.057	2.4015	-12.527	0	0	0	0
-1.115	12.041	2.3138	-12.523	0	0	0	0
-1.0892	12.013	2.2369	-12.509	0	0	0	0
-1.0673	11.981	2.1684	-12.487	0	0	0	0
-1.0479	11.95	2.1048	-12.461	0	0	0	0
-1.0285	11.927	2.0434	-12.433	0	0	2.0557	-12.346
-1.0054	11.915	1.982	-12.407	0	0	0	0
-0.9754	11.914	1.9195	-12.385	0	0	0	0
-0.93669	11.922	1.8563	-12.367	0	0	0	0
-0.88918	11.938	1.7942	-12.355	0	0	0	0
-0.8343	11.959	1.7356	-12.349	0	0	0	0
-0.77471	11.981	1.6826	-12.347	0	0	0	0
-0.7139	11.998	1.6352	-12.347	0	0	0	0
-0.65581	12	1.5916	-12.347	0	0	0	0
-0.60425	11.982	1.5491	-12.347	0	0	0	0
-0.56166	11.945	1.5058	-12.346	0	0	0	0
-0.52827	11.901	1.4611	-12.346	0	0	0	0
-0.50246	11.864	1.4157	-12.348	0	0	0	0
-0.48178	11.844	1.3706	-12.355	0	0	0	0
-0.46452	11.844	1.3249	-12.372	0	0	0	0
-0.45114	11.861	1.2769	-12.4	0	0	0	0
-0.4448	11.889	1.2242	-12.443	0	0	0	0
-0.45092	11.918	1.1655	-12.5	0	0	0	0
-0.47609	11.947	1.1007	-12.569	0	0	0	0
-0.52571	11.979	1.0314	-12.645	0	0	0	0
-0.60103	12.015	0.96005	-12.724	0	0	0	0
-0.69838	12.05	0.89015	-12.801	0	0	0	0
-0.81123	12.074	0.82499	-12.871	0	0	0	0
-0.93315	12.081	0.76681	-12.933	0	0	0	0
-1.06	12.07	0.71615	-12.986	0	0	0	0
-1.1907	12.042	0.67232	-13.034	0	0	0	0
-1.3261	12.004	0.63434	-13.077	0	0	0	0
-1.4665	11.965	0.60136	-13.121	0	0	0	0
-1.6101	11.937	0.57287	-13.166	0	0	0	0
-1.7527	11.93	0.54878	-13.212	0	0	0	0
-1.8897	11.941	0.5296	-13.255	0	0	0	0
-2.0173	11.962	0.51583	-13.292	-2.0259	12.094	0	0
-2.1337	11.982	0.50709	-13.319	0	0	0	0
-2.2385	12.001	0.50225	-13.336	0	0	0	0
-2.3313	12.025	0.50032	-13.344	0	0	0	0
-2.4115	12.059	0.501	-13.347	0	0	0	0
-2.4782	12.098	0.50439	-13.348	0	0	0	0
-2.5314	12.134	0.51054	-13.351	0	0	0	0
-2.5728	12.154	0.5191	-13.359	0	0	0	0
-2.6056	12.154	0.52908	-13.372	0	0	0	0
-2.6334	12.14	0.53895	-13.392	0	0	-2.6095	12.211
-2.66	12.128	0.54724	-13.415	0	0	0	0
-2.6878	12.13	0.55297	-13.44	0	0	0	0
-2.7171	12.153	0.55584	-13.463	0	0	0	0
-2.7458	12.187	0.5563	-13.481	0	0	0	0
-2.771	12.219	0.55551	-13.494	0	0	0	0
-2.7917	12.242	0.55537	-13.5	0	0	0	0
-2.8084	12.254	0.5585	-13.499	0	0	0	0
-2.8233	12.256	0.56813	-13.491	0	0	0	0
-2.8388	12.248	0.58756	-13.476	0	0	0	0
-2.8569	12.231	0.61938	-13.456	0	0	0	0
-2.8784	12.204	0.66467	-13.435	0	0	0	0
-2.9014	12.171	0.72235	-13.417	0	0	0	0
-2.9216	12.135	0.78917	-13.406	0	0	0	0
-2.9332	12.107	0.86057	-13.406	0	0	0	0
-2.9307	12.098	0.93206	-13.419	0	0	0	0
-2.9101	12.117	0.99987	-13.442	0	0	0	0
-2.8696	12.165	1.0609	-13.473	0	0	0	0
-2.8099	12.237	1.1129	-13.507	0	0	0	0
-2.7334	12.32	1.155	-13.542	0	0	0	0
-2.6438	12.398	1.1877	-13.574	0	0	0	0
-2.5445	12.463	1.2128	-13.603	0	0	0	0
-2.4384	12.515	1.2332	-13.629	0	0	0	0
-2.3282	12.567	1.2518	-13.651	1.2175	-13.598	0	0
-2.2163	12.629	1.2703	-13.669	0	0	0	0
-2.1057	12.707	1.2891	-13.682	0	0	0	0
-1.9997	12.795	1.3072	-13.692	0	0	0	0
-1.9019	12.883	1.3231	-13.698	0	0	0	0
-1.8139	12.957	1.336	-13.703	0	0	0	0
-1.7357	13.009	1.3455	-13.706	0	0	0	0
-1.6663	13.037	1.3522	-13.708	0	0	0	0
-1.6036	13.043	1.3574	-13.708	0	0	0	0
-1.5453	13.035	1.363	-13.709	0	0	0	0
-1.4891	13.025	1.3717	-13.708	0	0	0	0
-1.4331	13.022	1.3859	-13.708	0	0	0	0
-1.3755	13.036	1.4078	-13.708	0	0	0	0
-1.3149	13.064	1.438	-13.708	0	0	0	0
-1.2507	13.103	1.4749	-13.709	0	0	1.4616	-13.638
-1.1836	13.146	1.5147	-13.71	0	0	0	0
-1.1159	13.191	1.5527	-13.712	0	0	0	0
-1.0499	13.24	1.5853	-13.715	0	0	0	0
-0.98777	13.29	1.6102	-13.718	0	0	0	0
-0.93095	13.338	1.6275	-13.722	0	0	0	0
-0.88119	13.38	1.6389	-13.726	0	0	0	0
-0.84014	13.412	1.6462	-13.731	0	0	0	0
-0.80849	13.437	1.6509	-13.737	0	0	0	0
-0.78539	13.46	1.6534	-13.743	0	0	0	0
-0.76886	13.488	1.6529	-13.75	0	0	0	0
-0.75672	13.529	1.6473	-13.757	0	0	0	0
-0.74769	13.588	1.6336	-13.764	0	0	0	0
-0.74173	13.664	1.6086	-13.771	0	0	0	0
-0.73964	13.746	1.5696	-13.781	0	0	0	0
-0.7429	13.823	1.5159	-13.793	0	0	0	0
-0.75442	13.882	1.4501	-13.806	0	0	0	0
-0.7789	13.919	1.3763	-13.82	0	0	0	0
-0.82113	13.935	1.2991	-13.834	0	0	0	0
-0.88316	13.931	1.2223	-13.848	0	0	0	0
-0.96269	13.906	1.1482	-13.863	0	0	0	0
-1.0542	13.861	1.0786	-13.877	0	0	0	0
-1.152	13.794	1.0144	-13.89	0	0	0	0
-1.2522	13.708	0.95675	-13.899	0	0	0	0
-1.3526	13.607	0.90745	-13.903	0	0	0	0
-1.4514	13.505	0.86831	-13.904	0	0	0	0
-1.5472	13.418	0.83967	-13.899	-1.5515	13.272	0	0
-1.6388	13.352	0.81945	-13.891	0	0	0	0
-1.726	13.303	0.80382	-13.877	0	0	0	0
-1.8088	13.265	0.78897	-13.859	0	0	0	0
-1.8879	13.229	0.77273	-13.837	0	0	0	0
-1.9631	13.189	0.75517	-13.815	0	0	0	0
-2.0337	13.144	0.73792	-13.794	0	0	0	0
-2.0991	13.095	0.72288	-13.779	0	0	0	0
-2.1584	13.049	0.71125	-13.768	0	0	0	0
-2.211	13.011	0.70347	-13.762	0	0	-2.2088	12.952
-2.2564	12.984	0.69942	-13.758	0	0	0	0
-2.2949	12.969	0.69859	-13.754	0	0	0	0
-2.3268	12.967	0.70036	-13.749	0	0	0	0
-2.3531	12.981	0.70405	-13.743	0	0	0	0
-2.3753	13.013	0.70895	-13.735	0	0	0	0
-2.3949	13.065	0.7142	-13.728	0	0	0	0
-2.413	13.133	0.71874	-13.721	0	0	0	0
-2.4304	13.209	0.72113	-13.716	0	0	0	0
-2.4476	13.281	0.71932	-13.712	0	0	0	0
-2.4653	13.344	0.71058	-13.709	0	0	0	0
-2.4843	13.399	0.69172	-13.706	0	0	0	0
-2.5052	13.453	0.65976	-13.703	0	0	0	0
-2.528	13.512	0.61267	-13.701	0	0	0	0
-2.5519	13.58	0.55013	-13.701	0	0	0	0
-2.5744	13.65	0.47406	-13.702	0	0	0	0
-2.5915	13.715	0.38845	-13.708	0	0	0	0
-2.5981	13.764	0.29828	-13.722	0	0	0	0
-2.5893	13.789	0.20832	-13.743	0	0	0	0
-2.5612	13.785	0.12257	-13.77	0	0	0	0
-2.512	13.75	0.043917	-13.799	0	0	0	0
-2.4427	13.687	-0.02632	-13.826	0	0	0	0
-2.3574	13.608	-0.088259	-13.848	0	0	0	0
-2.2614	13.53	-0.14328	-13.864	0	0	0	0
-2.1599	13.471	-0.19469	-13.875	0	0	0	0
-2.0559	13.433	-0.24752	-13.88	-0.20109	-13.826	0	0
-1.9511	13.41	-0.30649	-13.879	0	0	0	0
-1.8458	13.391	-0.37397	-13.87	0	0	0	0
-1.7401	13.369	-0.4497	-13.85	0	0	0	0
-1.6346	13.343	-0.53175	-13.817	0	0	0	0
-1.5309	13.309	-0.61715	-13.771	0	0	0	0
-1.4312	13.265	-0.70225	-13.712	0	0	0	0
-1.3362	13.21	-0.7837	-13.647	0	0	0	0
-1.2456	13.151	-0.85919	-13.582	0	0	0	0
-1.1584	13.099	-0.92765	-13.523	0	0	0	0
-1.0738	13.067	-0.98872	-13.473	0	0	0	0
-0.99079	13.061	-1.0419	-13.435	0	0	0	0
-0.90867	13.082	-1.0861	-13.407	0	0	0	0
-0.82703	13.121	-1.1204	-13.386	0	0	0	0
-0.74659	13.168	-1.1444	-13.369	0	0	0	0
-0.66856	13.216	-1.1586	-13.353	0	0	0	0
-0.59369	13.262	-1.1647	-13.333	0	0	0	0
-0.52226	13.309	-1.1642	-13.307	0	0	0	0
-0.45446	13.356	-1.1589	-13.275	0	0	-1.1623	-13.295
-0.3905	13.405	-1.1502	-13.239	0	0	0	0
-0.33006	13.453	-1.1397	-13.203	0	0	0	0
-0.27148	13.496	-1.1293	-13.17	0	0	0	0
-0.21227	13.525	-1.1212	-13.14	0	0	0	0
-0.15053	13.537	-1.1177	-13.113	0	0	0	0
-0.086071	13.53	-1.1207	-13.087	0	0	0	0
-0.020688	13.508	-1.1313	-13.063	0	0	0	0
0.042364	13.479	-1.1489	-13.041	0	0	0	0
0.099529	13.45	-1.1716	-13.022	0	0	0	0
0.1477	13.428	-1.1963	-13.006	0	0	0	0
0.18463	13.414	-1.2202	-12.994	0	0	0	0
0.20972	13.405	-1.2407	-12.985	0	0	0	0
0.22426	13.399	-1.2554	-12.98	0	0	0	0
0.23111	13.391	-1.2617	-12.979	0	0	0	0
0.23396	13.374	-1.2575	-12.983	0	0	0	0
0.23659	13.335	-1.2415	-12.994	0	0	0	0
0.24204	13.26	-1.2143	-13.013	0	0	0	0
0.25204	13.139	-1.1783	-13.039	0	0	0	0
0.26648	12.977	-1.1374	-13.067	0	0	0	0
0.28303	12.785	-1.0953	-13.094	0	0	0	0
0.29807	12.589	-1.0551	-13.117	0	0	0	0
0.30895	12.414	-1.018	-13.137	0	0	0	0
0.31517	12.283	-0.98467	-13.151	0	0	0	0
0.31731	12.207	-0.95481	-13.161	0	0	0	0
0.31565	12.183	-0.92805	-13.166	0	0	0	0
0.30964	12.197	-0.90353	-13.164	0	0	0	0
0.29807	12.23	-0.87949	-13.156	0	0	0	0
0.27953	12.257	-0.85377	-13.139	0	0	0	0
0.25273	12.252	-0.82501	-13.113	0	0	0	0
0.21687	12.199	-0.79335	-13.079	0	0	0	0
0.17215	12.091	-0.76012	-13.037	0	0	0	0
0.12024	11.928	-0.72696	-12.988	0	0	0	0
0.06388	11.723	-0.69537	-12.931	0	0	0	0
0.005627	11.488	-0.66687	-12.87	0	0	0	0
-0.053251	11.235	-0.64293	-12.806	0	0	0	0
-0.11326	10.977	-0.62434	-12.743	0	0	0	0
-0.17637	10.719	-0.61076	-12.681	0	0	0	0
-0.24476	10.463	-0.60102	-12.622	0	0	0	0
-0.31973	10.211	-0.59374	-12.566	0	0	0	0
-0.4015	9.9749	-0.58779	-12.512	0	0	0	0
-0.48918	9.7664	-0.58252	-12.459	0	0	0	0
-0.58111	9.5907	-0.57758	-12.407	0	0	0	0
-0.67591	9.4377	-0.57245	-12.355	0	0	0	0
-0.77304	9.2874	-0.56623	-12.302	0	0	0	0
-0.87228	9.1229	-0.55797	-12.25	0	0	0	0
-0.97293	8.9368	-0.54725	-12.198	0	0	0	0
-1.0735	8.7299	-0.53459	-12.148	0	0	0	0
-1.1723	8.5074	-0.52135	-12.101	0	0	0	0
-1.268	8.2748	-0.50896	-12.057	0	0	0	0
-1.3604	8.0367	-0.49811	-12.015	0	0	0	0
-1.4502	7.7959	-0.48848	-11.971	0	0	0	0
-1.5376	7.5536	-0.47913	-11.924	-1.5239	7.5629	0	0
-1.6221	7.3107	-0.46892	-11.87	0	0	0	0
-1.702	7.0721	-0.45707	-11.812	0	0	0	0
-1.7765	6.847	-0.44353	-11.756	0	0	0	0
-1.8461	6.6438	-0.42927	-11.706	0	0	0	0
-1.9133	6.4657	-0.41612	-11.666	0	0	-0.39722	-11.642
-1.9806	6.3117	-0.40618	-11.634	0	0	0	0
-2.049	6.1791	-0.40091	-11.605	0	0	0	0
-2.1176	6.0651	-0.4007	-11.571	0	0	0	0
-2.1841	5.9648	-0.40496	-11.527	0	0	0	0
-2.2471	5.872	-0.41244	-11.469	0	0	0	0
-2.306	5.7825	-0.42157	-11.396	0	0	0	0
-2.36	5.6962	-0.43117	-11.308	0	0	0	0
-2.4079	5.6165	-0.44139	-11.212	0	0	0	0
-2.4487	5.5459	-0.45439	-11.113	0	0	0	0
-2.4829	5.4847	-0.47389	-11.017	0	0	0	0
-2.5112	5.431	-0.50369	-10.932	0	0	0	0
-2.5345	5.3829	-0.54576	-10.86	0	0	0	0
-2.5532	5.3377	-0.59908	-10.803	0	0	0	0
-2.5678	5.2924	-0.66022	-10.757	0	0	0	0
-2.5784	5.2439	-0.7248	-10.72	0	0	0	0
-2.5855	5.188	-0.78849	-10.688	0	0	0	0
-2.5905	5.1209	-0.84741	-10.66	0	0	0	0
-2.595	5.042	-0.89886	-10.633	0	0	0	0
-2.6006	4.9561	-0.94196	-10.604	0	0	0	0
-2.6078	4.872	-0.97849	-10.574	0	0	0	0
-2.6157	4.7986	-1.0136	-10.543	0	0	0	0
-2.6211	4.7415	-1.0552	-10.512	0	0	0	0
-2.6196	4.7009	-1.1115	-10.483	0	0	0	0
-2.6077	4.6727	-1.1885	-10.458	0	0	0	0
-2.5842	4.6509	-1.288	-10.442	0	0	0	0
-2.5509	4.6301	-1.4074	-10.44	0	0	0	0
-2.5115	4.6072	-1.5397	-10.46	0	0	0	0
-2.4696	4.5808	-1.6762	-10.502	0	0	0	0
-2.4282	4.5499	-1.8099	-10.565	0	0	0	0
-2.3899	4.5134	-1.9373	-10.642	0	0	0	0
-2.3561	4.4716	-2.059	-10.729	0	0	0	0
-2.3266	4.4279	-2.1769	-10.821	0	0	0	0
-2.2986	4.3895	-2.2927	-10.918	-2.2812	-10.818	0	0
-2.2681	4.3668	-2.4065	-11.022	0	0	0	0
-2.2307	4.3696	-2.5175	-11.134	0	0	0	0
-2.183	4.4027	-2.6233	-11.252	0	0	0	0
-2.1235	4.4626	-2.7221	-11.375	0	0	0	0
-2.0536	4.5382	-2.8127	-11.5	0	0	0	0
-1.9771	4.6147	-2.896	-11.622	0	0	0	0
-1.8993	4.68	-2.9744	-11.74	0	0	0	0
-1.8255	4.7291	-3.0504	-11.849	0	0	0	0
-1.7582	4.7638	-3.1264	-11.946	0	0	0	0
-1.6969	4.7903	-3.2044	-12.03	0	0	0	0
-1.6392	4.8167	-3.2856	-12.103	0	0	0	0
-1.5824	4.8508	-3.3688	-12.17	0	0	0	0
-1.524	4.8983	-3.4516	-12.239	0	0	-3.4204	-12.119
-1.4619	4.961	-3.5307	-12.312	0	0	0	0
-1.3955	5.0367	-3.6026	-12.393	0	0	0	0
-1.3257	5.1216	-3.6643	-12.478	0	0	0	0
-1.255	5.2124	-3.7144	-12.564	0	0	0	0
-1.1878	5.3063	-3.7531	-12.644	0	0	0	0
-1.1294	5.4002	-3.783	-12.712	0	0	0	0
-1.0845	5.4898	-3.8071	-12.763	0	0	0	0
-1.0554	5.5682	-3.8281	-12.798	0	0	0	0
-1.0403	5.6268	-3.8476	-12.82	0	0	0	0
-1.0324	5.6597	-3.8663	-12.835	0	0	0	0
-1.0218	5.6675	-3.8843	-12.846	0	0	0	0
-0.99835	5.6565	-3.9012	-12.862	-0.6795	3.0213	0	0
-0.95413	5.6358	-3.9165	-12.887	0	0	0	0
-0.88514	5.6142	-3.9296	-12.921	0	0	0	0
-0.79095	5.5976	-3.9403	-12.963	0	0	0	0
-0.67455	5.5887	-3.9487	-13.009	0	0	0	0
-0.54188	5.5889	-3.9551	-13.053	0	0	0	0
-0.40002	5.6014	-3.9599	-13.09	0	0	0	0
-0.2551	5.6313	-3.9627	-13.119	0	0	-0.24426	2.8139
-0.11085	5.6803	-3.9619	-13.139	0	0	0	0
0.031703	5.741	-3.955	-13.153	0	0	0	0
0.17359	5.7981	-3.9395	-13.165	0	0	0	0
0.31647	5.8343	-3.9147	-13.178	0	0	0	0
0.46077	5.8395	-3.882	-13.195	0	0	0	0
0.60472	5.815	-3.846	-13.217	0	0	0	0
0.74549	5.7714	-3.8129	-13.242	0	0	0	0
0.88097	5.7222	-3.7877	-13.265	0	0	0	0
1.01	5.6761	-3.7723	-13.283	0	0	0	0
1.132	5.6359	-3.7658	-13.293	0	0	0	0
1.247	5.6012	-3.7639	-13.29	0	0	0	0
1.3565	5.5726	-3.7603	-13.271	0	0	0	0
1.4618	5.5522	-3.7478	-13.231	0	0	0	0
1.5633	5.5424	-3.7202	-13.17	0	0	0	0
1.6602	5.5451	-3.6735	-13.09	0	0	0	0
1.7517	5.5598	-3.6063	-12.996	0	0	0	0
1.8367	5.5806	-3.52	-12.898	0	0	0	0
1.914	5.597	-3.4199	-12.802	0	0	0	0
1.9832	5.6	-3.3133	-12.713	0	0	0	0
2.0449	5.5875	-3.2077	-12.635	0	0	0	0
2.1007	5.5655	-3.1092	-12.564	0	0	0	0
2.1524	5.5425	-3.0203	-12.497	0	0	0	0
2.201	5.5244	-2.9399	-12.428	0	0	0	0
2.2473	5.5135	-2.8634	-12.35	0	0	0	0
2.292	5.5091	-2.7857	-12.258	0	0	0	0
2.3352	5.509	-2.7024	-12.152	0	0	0	0
2.3766	5.5104	-2.6107	-12.034	0	0	0	0
2.4153	5.51	-2.509	-11.91	0	0	0	0
2.4496	5.505	-2.3977	-11.784	0	0	0	0
2.4767	5.4927	-2.2787	-11.662	0	0	0	0
2.4939	5.4723	-2.1556	-11.545	0	0	0	0
2.4991	5.4456	-2.0329	-11.434	0.54372	-2.0066	0	0
2.4919	5.4175	-1.9145	-11.333	0	0	0.61603	-1.9664
2.4738	5.3933	-1.8009	-11.241	0	0	0	0
2.4468	5.375	-1.689	-11.159	0	0	0	0
2.4131	5.3616	-1.573	-11.088	0	0	0	0
2.3752	5.3513	-1.4467	-11.026	0	0	0	0
2.3358	5.3437	-1.3071	-10.972	0	0	0	0
2.2967	5.3389	-1.1558	-10.925	0	0	0	0
2.2581	5.3367	-0.99854	-10.882	0	0	0	0
2.2208	5.3366	-0.84325	-10.844	0	0	0	0
2.1859	5.3386	-0.69879	-10.812	0	0	0	0
