## Supplementary material for "How to control unpredictable others in court-net sports": International match data: n5_1_1.txt

0.44878	-12.063	-1.5673	10.49	0	0	0.44568	-12.064
0.4519	-12.063	-1.5509	10.483	0	0	0	0
0.45844	-12.069	-1.534	10.47	0	0	0	0
0.46872	-12.085	-1.5171	10.449	0	0	0	0
0.48202	-12.11	-1.5002	10.417	0	0	0	0
0.49648	-12.145	-1.4832	10.375	0	0	0	0
0.50972	-12.188	-1.4668	10.327	0	0	0	0
0.5199	-12.233	-1.452	10.28	0	0	0	0
0.52633	-12.277	-1.4396	10.236	0	0	0	0
0.52937	-12.318	-1.4302	10.198	0	0	0	0
0.52992	-12.357	-1.4234	10.162	0	0	0	0
0.52883	-12.395	-1.4188	10.13	0	0	0	0
0.52673	-12.436	-1.4151	10.105	0	0	0	0
0.52391	-12.481	-1.4112	10.098	0	0	0	0
0.52029	-12.526	-1.405	10.113	0	0	0	0
0.51516	-12.568	-1.3939	10.147	0	0	0	0
0.50719	-12.606	-1.3754	10.188	0	0	0	0
0.49479	-12.642	-1.3482	10.219	0	0	0	0
0.47667	-12.679	-1.3131	10.228	0	0	0	0
0.45231	-12.718	-1.2718	10.201	0	0	0	0
0.42204	-12.76	-1.2267	10.132	0	0	0	0
0.38688	-12.805	-1.18	10.019	0	0	0	0
0.34832	-12.85	-1.1345	9.872	-0.20406	1.7722	0	0
0.30817	-12.895	-1.0929	9.7103	0	0	0	0
0.26815	-12.941	-1.0577	9.5555	0	0	0	0
0.2293	-12.986	-1.0309	9.4249	0	0	0	0
0.19165	-13.033	-1.0126	9.3263	0	0	0	0
0.15471	-13.081	-1.0019	9.2601	0	0	0	0
0.11829	-13.131	-0.99675	9.2218	0	0	0	0
0.083216	-13.183	-0.99536	9.2042	0	0	0	0
0.050979	-13.236	-0.99597	9.2	0	0	0	0
0.023014	-13.287	-0.99732	9.2027	0	0	0	0
0.000453	-13.335	-0.99858	9.2081	0	0	0	0
-0.015639	-13.378	-0.99931	9.2132	0	0	0	0
-0.024012	-13.419	-0.99934	9.2168	0	0	0	0
-0.023459	-13.458	-0.99873	9.2188	0	0	0	0
-0.013426	-13.5	-0.99779	9.2197	0	0	0	0
0.005489	-13.549	-0.99709	9.2208	0	0	-0.018714	1.307
0.031496	-13.609	-0.99751	9.2239	0	0	0	0
0.061837	-13.679	-1.0003	9.2311	0	0	0	0
0.092993	-13.756	-1.0069	9.2445	0	0	0	0
0.12109	-13.833	-1.0188	9.2657	0	0	0	0
0.14279	-13.904	-1.0368	9.2945	0	0	0	0
0.1562	-13.961	-1.0607	9.3285	0	0	0	0
0.1614	-14.001	-1.0888	9.3645	0	0	0	0
0.16064	-14.024	-1.119	9.3995	0	0	0	0
0.15856	-14.029	-1.1496	9.4308	0	0	0	0
0.16204	-14.02	-1.1782	9.457	0	0	0	0
0.17928	-14.002	-1.2018	9.4789	0	0	0	0
0.21806	-13.979	-1.2177	9.4994	0	0	0	0
0.28383	-13.955	-1.2242	9.5218	0	0	0	0
0.37834	-13.931	-1.2208	9.5481	0	0	0	0
0.49921	-13.91	-1.2077	9.5787	0	0	0	0
0.64039	-13.894	-1.1847	9.6144	0	0	0	0
0.79387	-13.886	-1.1515	9.6593	0	0	0	0
0.95247	-13.883	-1.108	9.7193	0	0	0	0
1.1119	-13.885	-1.0551	9.7966	0	0	0	0
1.2708	-13.89	-0.99425	9.8878	0	0	0	0
1.4288	-13.896	-0.92757	9.9853	0	0	0	0
1.5864	-13.903	-0.85664	10.08	0	0	0	0
1.7437	-13.913	-0.78216	10.167	0	0	0	0
1.8995	-13.926	-0.7041	10.246	0	0	0	0
2.0519	-13.94	-0.62225	10.319	0	0	0	0
2.198	-13.955	-0.53696	10.384	0	0	0	0
2.3354	-13.971	-0.45038	10.439	0.53035	-3.6746	0	0
2.4627	-13.987	-0.36734	10.479	0	0	0	0
2.5795	-14.005	-0.29421	10.509	0	0	0	0
2.6861	-14.022	-0.23596	10.533	0	0	0	0
2.7834	-14.036	-0.19445	10.561	0	0	0	0
2.8731	-14.044	-0.16881	10.6	0	0	0	0
2.9576	-14.043	-0.15612	10.654	0	0	0	0
3.0392	-14.03	-0.15222	10.721	0	0	0	0
3.1203	-14.006	-0.15287	10.795	0	0	0	0
3.203	-13.976	-0.155	10.865	0	0	0	0
3.2886	-13.945	-0.15704	10.927	0	0	3.2629	-13.937
3.3767	-13.921	-0.15847	10.981	0	0	0	0
3.4655	-13.909	-0.15926	11.033	0	0	0	0
3.5527	-13.914	-0.15971	11.091	0	0	0	0
3.6354	-13.936	-0.16034	11.164	0	0	0	0
3.7112	-13.973	-0.16176	11.253	0	0	0	0
3.7788	-14.02	-0.16425	11.355	0	0	0	0
3.8379	-14.068	-0.16717	11.462	0	0	0	0
3.889	-14.113	-0.16916	11.563	0	0	0	0
3.9335	-14.152	-0.16887	11.65	0	0	0	0
3.973	-14.181	-0.1657	11.717	0	0	0	0
4.0094	-14.203	-0.1602	11.763	0	0	0	0
4.0443	-14.217	-0.15439	11.794	0	0	0	0
4.0788	-14.226	-0.15152	11.818	0	0	0	0
4.1131	-14.232	-0.1557	11.846	0	0	0	0
4.1455	-14.237	-0.17137	11.882	0	0	0	0
4.1737	-14.239	-0.20274	11.931	0	0	0	0
4.194	-14.236	-0.25272	11.987	0	0	0	0
4.2022	-14.225	-0.32246	12.042	0	0	0	0
4.1939	-14.207	-0.41155	12.09	0	0	0	0
4.1653	-14.182	-0.51818	12.123	0	0	0	0
4.1145	-14.152	-0.63876	12.138	0	0	0	0
4.0424	-14.122	-0.76897	12.131	0	0	0	0
3.9525	-14.097	-0.9063	12.097	0	0	0	0
3.8505	-14.079	-1.0505	12.036	0	0	0	0
3.7424	-14.072	-1.2009	11.956	0	0	0	0
3.6327	-14.076	-1.3542	11.867	0	0	0	0
3.5229	-14.086	-1.5063	11.78	0	0	0	0
3.4129	-14.099	-1.655	11.705	0	0	0	0
3.3019	-14.107	-1.8012	11.644	0	0	0	0
3.1894	-14.106	-1.9485	11.601	0	0	0	0
3.0747	-14.094	-2.1001	11.573	0	0	0	0
2.9567	-14.076	-2.2572	11.556	0	0	0	0
2.8335	-14.054	-2.4182	11.541	0	0	0	0
2.7025	-14.031	-2.5799	11.525	0	0	0	0
2.5617	-14.01	-2.737	11.507	0	0	0	0
2.4118	-13.993	-2.8839	11.491	0	0	0	0
2.2571	-13.979	-3.0165	11.477	0	0	0	0
2.1051	-13.968	-3.133	11.464	-3.1569	11.483	0	0
1.9643	-13.962	-3.2343	11.448	0	0	0	0
1.8426	-13.961	-3.3229	11.425	0	0	0	0
1.7447	-13.965	-3.4017	11.394	0	0	0	0
1.6715	-13.97	-3.4731	11.361	0	0	0	0
1.6209	-13.975	-3.5399	11.331	0	0	0	0
1.5887	-13.974	-3.6048	11.31	0	0	0	0
1.5701	-13.967	-3.6686	11.298	0	0	0	0
1.5599	-13.953	-3.7296	11.294	0	0	0	0
1.5533	-13.934	-3.7851	11.296	0	0	-3.7655	11.28
1.5466	-13.916	-3.8332	11.3	0	0	0	0
1.5373	-13.906	-3.8732	11.306	0	0	0	0
1.5245	-13.908	-3.9058	11.314	0	0	0	0
1.5084	-13.923	-3.9332	11.326	0	0	0	0
1.4901	-13.948	-3.958	11.343	0	0	0	0
1.4707	-13.977	-3.982	11.37	0	0	0	0
1.4511	-14.005	-4.0061	11.406	0	0	0	0
1.4322	-14.025	-4.0304	11.452	0	0	0	0
1.4146	-14.032	-4.0543	11.502	0	0	0	0
1.3996	-14.022	-4.0764	11.547	0	0	0	0
1.3894	-13.995	-4.0961	11.582	0	0	0	0
1.3876	-13.954	-4.1147	11.607	0	0	0	0
1.398	-13.901	-4.1344	11.622	0	0	0	0
1.4245	-13.842	-4.1575	11.631	0	0	0	0
1.4689	-13.78	-4.1842	11.636	0	0	0	0
1.5308	-13.719	-4.2121	11.639	0	0	0	0
1.6073	-13.664	-4.2368	11.641	0	0	0	0
1.6939	-13.617	-4.2533	11.641	0	0	0	0
1.7854	-13.576	-4.2568	11.641	0	0	0	0
1.8775	-13.538	-4.2424	11.638	0	0	0	0
1.9679	-13.498	-4.2056	11.631	0	0	0	0
2.0558	-13.454	-4.1437	11.621	0	0	0	0
2.1409	-13.406	-4.0568	11.606	0	0	0	0
2.2227	-13.358	-3.9486	11.586	0	0	0	0
2.2994	-13.314	-3.8243	11.561	0	0	0	0
2.3686	-13.278	-3.6906	11.533	2.4151	-13.238	0	0
2.4283	-13.251	-3.5551	11.503	0	0	0	0
2.4779	-13.235	-3.4248	11.476	0	0	0	0
2.5192	-13.224	-3.3043	11.456	0	0	0	0
2.5557	-13.216	-3.1939	11.451	0	0	0	0
2.5917	-13.203	-3.0902	11.469	0	0	0	0
2.6314	-13.184	-2.9882	11.521	0	0	0	0
2.6775	-13.156	-2.884	11.613	0	0	0	0
2.7306	-13.121	-2.7765	11.749	0	0	0	0
2.7889	-13.082	-2.6658	11.92	0	0	0	0
2.8494	-13.042	-2.5523	12.109	0	0	2.8418	-13.102
2.9096	-13.004	-2.437	12.288	0	0	0	0
2.9676	-12.971	-2.3229	12.436	0	0	0	0
3.0224	-12.948	-2.2142	12.544	0	0	0	0
3.0734	-12.936	-2.1155	12.612	0	0	0	0
3.1211	-12.939	-2.0304	12.644	0	0	0	0
3.1659	-12.955	-1.96	12.647	0	0	0	0
3.2075	-12.984	-1.903	12.629	0	0	0	0
3.2457	-13.023	-1.8558	12.595	0	0	0	0
3.2799	-13.067	-1.8134	12.548	0	0	0	0
3.3096	-13.111	-1.7695	12.493	0	0	0	0
3.3344	-13.151	-1.7181	12.44	0	0	0	0
3.3545	-13.183	-1.6537	12.402	0	0	0	0
3.3708	-13.205	-1.5718	12.397	0	0	0	0
3.3841	-13.217	-1.4694	12.434	0	0	0	0
3.3949	-13.219	-1.346	12.507	0	0	0	0
3.403	-13.212	-1.2052	12.597	0	0	0	0
3.4066	-13.2	-1.0539	12.686	0	0	0	0
3.4023	-13.185	-0.89976	12.762	0	0	0	0
3.3855	-13.173	-0.74851	12.816	0	0	0	0
3.3531	-13.167	-0.60346	12.84	0	0	0	0
3.304	-13.168	-0.46468	12.83	0	0	0	0
3.2404	-13.176	-0.32924	12.793	0	0	0	0
3.1666	-13.192	-0.19328	12.748	0	0	0	0
3.0881	-13.214	-0.055288	12.714	0	0	0	0
3.0101	-13.24	0.081461	12.704	0	0	0	0
2.9367	-13.27	0.21045	12.718	0	0	0	0
2.8701	-13.301	0.32625	12.751	0	0	0	0
2.8095	-13.329	0.42662	12.792	0	0	0	0
2.7521	-13.353	0.51138	12.832	0	0	0	0
2.6942	-13.369	0.58104	12.87	0	0	0	0
2.6326	-13.373	0.6365	12.908	0	0	0	0
2.5647	-13.364	0.67883	12.946	0	0	0	0
2.4895	-13.342	0.70945	12.983	0	0	0	0
