## Supplementary material for "How to control unpredictable others in court-net sports": International match data: n5_1_2.txt

-0.55929	-12.034	4.0311	11.534	0	0	-0.58535	-11.991
-0.50164	-12.037	4.028	11.419	0	0	0	0
-0.43357	-12.065	4.0351	11.331	0	0	0	0
-0.35967	-12.118	4.0486	11.257	0	0	0	0
-0.28616	-12.191	4.0645	11.184	0	0	0	0
-0.21914	-12.275	4.0795	11.106	0	0	0	0
-0.16323	-12.359	4.0923	11.027	0	0	0	0
-0.12094	-12.433	4.103	10.959	0	0	0	0
-0.092721	-12.49	4.1133	10.915	0	0	0	0
-0.077213	-12.528	4.1251	10.899	0	0	0	0
-0.07197	-12.547	4.1392	10.907	0	0	0	0
-0.074593	-12.553	4.1555	10.926	0	0	0	0
-0.083761	-12.549	4.1725	10.939	0	0	0	0
-0.099446	-12.543	4.1879	10.93	0	0	0	0
-0.12244	-12.541	4.2	10.892	0	0	0	0
-0.15359	-12.548	4.2089	10.832	0	0	0	0
-0.19275	-12.564	4.2155	10.765	0	0	0	0
-0.23814	-12.589	4.2205	10.711	0	0	0	0
-0.28668	-12.622	4.2242	10.681	0	0	0	0
-0.33519	-12.661	4.2283	10.679	4.2149	10.571	0	0
-0.3813	-12.704	4.2366	10.701	0	0	0	0
-0.42396	-12.751	4.2531	10.738	0	0	0	0
-0.46378	-12.8	4.2809	10.776	0	0	0	0
-0.5031	-12.85	4.3201	10.806	0	0	0	0
-0.5448	-12.899	4.3674	10.824	0	0	0	0
-0.59073	-12.943	4.4174	10.833	0	0	0	0
-0.64102	-12.98	4.4646	10.846	0	0	0	0
-0.69508	-13.01	4.505	10.872	0	0	0	0
-0.75293	-13.031	4.5363	10.913	0	0	0	0
-0.81527	-13.044	4.5579	10.958	0	0	0	0
-0.8824	-13.052	4.5707	10.997	0	0	0	0
-0.95312	-13.056	4.5772	11.017	0	0	0	0
-1.0247	-13.059	4.5804	11.01	0	0	4.5674	11.008
-1.0943	-13.062	4.5839	10.975	0	0	0	0
-1.1602	-13.069	4.591	10.911	0	0	0	0
-1.2215	-13.081	4.6044	10.826	0	0	0	0
-1.2768	-13.1	4.6256	10.739	0	0	0	0
-1.3245	-13.126	4.6546	10.671	0	0	0	0
-1.3635	-13.157	4.6906	10.643	0	0	0	0
-1.3954	-13.191	4.7322	10.663	0	0	0	0
-1.4234	-13.223	4.7762	10.728	0	0	0	0
-1.4525	-13.247	4.8185	10.827	0	0	0	0
-1.4885	-13.256	4.8554	10.943	0	0	0	0
-1.5373	-13.249	4.8843	11.059	0	0	0	0
-1.6024	-13.227	4.9038	11.162	0	0	0	0
-1.6834	-13.193	4.9146	11.242	0	0	0	0
-1.7753	-13.156	4.9193	11.291	0	0	0	0
-1.8708	-13.121	4.921	11.303	0	0	0	0
-1.9628	-13.092	4.921	11.271	0	0	0	0
-2.0458	-13.07	4.9184	11.195	0	0	0	0
-2.1161	-13.053	4.9106	11.086	0	0	0	0
-2.1732	-13.04	4.8948	10.974	0	0	0	0
-2.2189	-13.026	4.8683	10.89	0	0	0	0
-2.2563	-13.01	4.8283	10.852	0	0	0	0
-2.2878	-12.99	4.7716	10.864	0	0	0	0
-2.3155	-12.963	4.6958	10.92	0	0	0	0
-2.3403	-12.927	4.6001	11.005	0	0	0	0
-2.3623	-12.88	4.4853	11.098	0	0	0	0
-2.3809	-12.82	4.3554	11.184	0	0	0	0
-2.3961	-12.744	4.2158	11.254	0	0	0	0
-2.4089	-12.652	4.0707	11.309	0	0	0	0
-2.4214	-12.545	3.9227	11.348	0	0	0	0
-2.4355	-12.426	3.7737	11.372	0	0	0	0
-2.4517	-12.302	3.6261	11.381	0	0	0	0
-2.4692	-12.176	3.484	11.383	-2.4559	-12.111	0	0
-2.4858	-12.05	3.3529	11.391	0	0	0	0
-2.4992	-11.925	3.238	11.412	0	0	0	0
-2.5078	-11.804	3.1412	11.443	0	0	0	0
-2.5116	-11.691	3.0604	11.478	0	0	0	0
-2.5121	-11.59	2.9915	11.511	0	0	0	0
-2.512	-11.501	2.931	11.54	0	0	0	0
-2.5129	-11.428	2.8756	11.567	0	0	0	0
-2.5151	-11.372	2.8227	11.599	0	0	0	0
-2.5179	-11.334	2.7703	11.647	0	0	0	0
-2.5209	-11.311	2.7174	11.722	0	0	0	0
-2.5234	-11.301	2.6625	11.823	0	0	0	0
-2.5251	-11.3	2.6031	11.938	0	0	0	0
-2.5262	-11.304	2.5368	12.05	0	0	0	0
-2.527	-11.309	2.4624	12.151	0	0	0	0
-2.5276	-11.31	2.3812	12.241	0	0	-2.5061	-11.262
-2.5276	-11.305	2.2971	12.325	0	0	0	0
-2.5259	-11.291	2.2165	12.402	0	0	0	0
-2.5209	-11.269	2.146	12.465	0	0	0	0
-2.5112	-11.239	2.0906	12.509	0	0	0	0
-2.4964	-11.203	2.0518	12.531	0	0	0	0
-2.4764	-11.167	2.0281	12.539	0	0	0	0
-2.4513	-11.136	2.016	12.541	0	0	0	0
-2.4202	-11.115	2.0122	12.542	0	0	0	0
-2.3831	-11.103	2.014	12.551	0	0	0	0
-2.3411	-11.096	2.0201	12.573	0	0	0	0
-2.2955	-11.091	2.0308	12.611	0	0	0	0
-2.2475	-11.085	2.0467	12.664	0	0	0	0
-2.1965	-11.081	2.0688	12.726	0	0	0	0
-2.1411	-11.079	2.0977	12.788	0	0	0	0
-2.0805	-11.085	2.1325	12.838	0	0	0	0
-2.0157	-11.098	2.171	12.869	0	0	0	0
-1.9497	-11.118	2.2097	12.875	0	0	0	0
-1.885	-11.142	2.2463	12.861	0	0	0	0
-1.8237	-11.167	2.2801	12.839	0	0	0	0
-1.7665	-11.193	2.3108	12.821	2.3306	12.705	0	0
-1.7136	-11.221	2.339	12.815	0	0	0	0
-1.664	-11.259	2.3671	12.826	0	0	0	0
-1.6161	-11.311	2.3991	12.85	0	0	0	0
-1.5697	-11.38	2.4394	12.88	0	0	0	0
-1.5265	-11.462	2.4899	12.902	0	0	0	0
-1.49	-11.547	2.5492	12.9	0	0	0	0
-1.463	-11.627	2.6131	12.861	0	0	0	0
-1.4465	-11.695	2.6759	12.79	0	0	0	0
-1.4393	-11.754	2.7322	12.707	0	0	0	0
-1.4391	-11.803	2.7783	12.643	0	0	0	0
-1.4442	-11.843	2.8129	12.616	0	0	0	0
-1.4537	-11.877	2.836	12.632	0	0	0	0
-1.467	-11.905	2.8497	12.676	0	0	0	0
-1.4832	-11.929	2.8577	12.724	0	0	0	0
-1.5008	-11.953	2.864	12.75	0	0	0	0
-1.5177	-11.98	2.8727	12.742	0	0	2.8315	12.902
-1.5312	-12.013	2.8863	12.702	0	0	0	0
-1.5384	-12.055	2.9062	12.649	0	0	0	0
-1.5374	-12.106	2.9327	12.609	0	0	0	0
-1.5284	-12.165	2.9641	12.601	0	0	0	0
-1.5136	-12.225	2.9978	12.626	0	0	0	0
-1.4965	-12.28	3.03	12.666	0	0	0	0
-1.481	-12.325	3.0567	12.696	0	0	0	0
-1.4717	-12.357	3.0752	12.703	0	0	0	0
-1.4731	-12.378	3.0849	12.697	0	0	0	0
-1.4904	-12.386	3.0868	12.693	0	0	0	0
-1.5274	-12.385	3.0826	12.693	0	0	0	0
-1.5844	-12.376	3.0751	12.692	0	0	0	0
-1.6572	-12.362	3.0671	12.686	0	0	0	0
-1.7389	-12.35	3.0605	12.674	0	0	0	0
-1.8226	-12.346	3.0548	12.658	0	0	0	0
-1.9042	-12.354	3.0471	12.641	0	0	0	0
-1.9821	-12.37	3.0332	12.623	0	0	0	0
-2.0563	-12.392	3.0091	12.607	0	0	0	0
-2.1282	-12.416	2.9717	12.596	0	0	0	0
-2.2008	-12.437	2.9199	12.595	0	0	0	0
-2.2773	-12.454	2.8541	12.608	0	0	0	0
-2.3595	-12.466	2.7763	12.636	0	0	0	0
-2.4475	-12.473	2.6905	12.68	0	0	0	0
-2.5406	-12.477	2.6026	12.738	0	0	0	0
-2.6381	-12.477	2.5187	12.809	0	0	0	0
-2.739	-12.477	2.4426	12.879	-2.6986	-12.415	0	0
-2.8422	-12.476	2.3757	12.933	0	0	0	0
-2.9449	-12.477	2.3174	12.958	0	0	0	0
-3.0427	-12.479	2.2662	12.951	0	0	0	0
-3.1309	-12.482	2.2202	12.916	0	0	0	0
-3.2063	-12.486	2.1788	12.867	0	0	0	0
-3.2686	-12.491	2.1421	12.821	0	0	0	0
-3.3198	-12.499	2.1098	12.79	0	0	0	0
-3.3649	-12.508	2.08	12.776	0	0	0	0
-3.4102	-12.52	2.0498	12.777	0	0	0	0
-3.4614	-12.532	2.0173	12.789	0	0	0	0
-3.5232	-12.542	1.9834	12.814	0	0	0	0
-3.5986	-12.545	1.95	12.85	0	0	0	0
-3.6876	-12.543	1.919	12.899	0	0	-3.6431	-12.521
-3.7861	-12.536	1.891	12.958	0	0	0	0
-3.8868	-12.532	1.8667	13.023	0	0	0	0
-3.9809	-12.536	1.8468	13.083	0	0	0	0
-4.0606	-12.557	1.8308	13.132	0	0	0	0
-4.122	-12.595	1.8174	13.165	0	0	0	0
-4.1645	-12.647	1.8052	13.178	0	0	0	0
-4.1912	-12.709	1.7935	13.166	0	0	0	0
-4.2074	-12.77	1.7822	13.127	0	0	0	0
-4.219	-12.823	1.7713	13.069	0	0	0	0
-4.2303	-12.862	1.7613	13.002	0	0	0	0
-4.2441	-12.886	1.7544	12.94	0	0	0	0
-4.2624	-12.894	1.7532	12.89	0	0	0	0
-4.2861	-12.886	1.76	12.853	0	0	0	0
-4.3141	-12.866	1.7759	12.83	0	0	0	0
-4.3424	-12.843	1.8006	12.818	0	0	0	0
-4.3647	-12.824	1.8314	12.819	0	0	0	0
-4.3758	-12.816	1.8649	12.836	0	0	0	0
-4.3724	-12.821	1.899	12.873	0	0	0	0
-4.3527	-12.836	1.9344	12.933	0	0	0	0
-4.3167	-12.858	1.9741	13.015	0	0	0	0
-4.266	-12.878	2.0218	13.109	0	0	0	0
-4.203	-12.89	2.0804	13.2	0	0	0	0
-4.13	-12.892	2.1509	13.271	0	0	0	0
-4.0484	-12.887	2.2321	13.312	0	0	0	0
-3.96	-12.881	2.3203	13.321	0	0	0	0
-3.8663	-12.88	2.4109	13.301	2.4176	13.271	0	0
-3.7682	-12.89	2.5007	13.257	0	0	0	0
-3.6667	-12.911	2.5866	13.197	0	0	0	0
-3.5634	-12.943	2.6647	13.132	0	0	0	0
-3.4622	-12.982	2.7324	13.074	0	0	0	0
-3.367	-13.023	2.7895	13.031	0	0	0	0
-3.2805	-13.063	2.8388	13.005	0	0	0	0
-3.2022	-13.099	2.8827	12.99	0	0	0	0
-3.129	-13.128	2.9228	12.982	0	0	0	0
-3.0562	-13.152	2.9604	12.976	0	0	0	0
-2.9793	-13.173	2.9978	12.975	0	0	0	0
-2.8953	-13.195	3.0385	12.985	0	0	0	0
-2.8028	-13.221	3.0862	13.009	0	0	0	0
-2.7026	-13.255	3.1431	13.046	0	0	3.0314	12.872
-2.5968	-13.297	3.2084	13.088	0	0	0	0
-2.4877	-13.346	3.2776	13.128	0	0	0	0
-2.3793	-13.4	3.3447	13.156	0	0	0	0
-2.277	-13.457	3.4041	13.167	0	0	0	0
-2.1866	-13.513	3.4524	13.159	0	0	0	0
-2.1114	-13.564	3.4895	13.127	0	0	0	0
-2.0514	-13.606	3.5177	13.067	0	0	0	0
-2.0037	-13.635	3.5405	12.978	0	0	0	0
-1.9625	-13.654	3.5605	12.865	0	0	0	0
-1.9201	-13.664	3.58	12.745	0	0	0	0
-1.8685	-13.67	3.6004	12.64	0	0	0	0
-1.8008	-13.675	3.6212	12.565	0	0	0	0
-1.7122	-13.68	3.641	12.524	0	0	0	0
-1.6007	-13.688	3.6574	12.512	0	0	0	0
-1.4684	-13.698	3.6682	12.524	0	0	0	0
-1.321	-13.713	3.6707	12.555	0	0	0	0
-1.166	-13.731	3.662	12.603	0	0	0	0
-1.0087	-13.75	3.6386	12.664	0	0	0	0
-0.85127	-13.77	3.5974	12.73	0	0	0	0
-0.69312	-13.786	3.5375	12.791	0	0	0	0
-0.533	-13.794	3.4603	12.838	0	0	0	0
-0.36951	-13.788	3.3691	12.866	0	0	0	0
-0.20201	-13.769	3.2677	12.873	0	0	0	0
-0.031961	-13.74	3.1606	12.858	0	0	0	0
0.13638	-13.709	3.0531	12.821	0	0	0	0
0.29713	-13.684	2.9502	12.768	0	0	0	0
0.44494	-13.669	2.8544	12.709	0	0	0	0
0.57698	-13.664	2.7656	12.655	0	0	0	0
0.69354	-13.667	2.6825	12.619	0.68752	-13.636	0	0
0.79722	-13.676	2.6042	12.608	0	0	0	0
0.89187	-13.689	2.5309	12.613	0	0	0	0
0.9819	-13.705	2.4625	12.621	0	0	0	0
1.0714	-13.723	2.3982	12.621	0	0	0	0
1.163	-13.741	2.3366	12.609	0	0	0	0
1.2577	-13.757	2.2762	12.592	0	0	0	0
1.3552	-13.772	2.2152	12.581	0	0	0	0
1.4539	-13.785	2.1504	12.587	0	0	0	0
1.5505	-13.794	2.078	12.615	0	0	0	0
1.6411	-13.797	1.9951	12.663	0	0	1.6487	-13.77
1.7229	-13.795	1.9023	12.723	0	0	0	0
1.795	-13.79	1.8037	12.782	0	0	0	0
1.8583	-13.784	1.7051	12.828	0	0	0	0
1.9146	-13.781	1.611	12.855	0	0	0	0
1.9656	-13.783	1.5229	12.861	0	0	0	0
2.012	-13.789	1.4403	12.846	0	0	0	0
2.0553	-13.798	1.3634	12.815	0	0	0	0
2.0972	-13.809	1.2944	12.776	0	0	0	0
2.1385	-13.821	1.2357	12.738	0	0	0	0
2.1788	-13.836	1.1881	12.708	0	0	0	0
2.2171	-13.854	1.1504	12.69	0	0	0	0
2.2521	-13.873	1.1187	12.681	0	0	0	0
2.2825	-13.891	1.0862	12.681	0	0	0	0
2.3071	-13.904	1.0445	12.686	0	0	0	0
2.3241	-13.91	0.98674	12.694	0	0	0	0
2.3303	-13.906	0.90865	12.702	0	0	0	0
2.3214	-13.892	0.80999	12.71	0	0	0	0
2.2929	-13.874	0.69358	12.713	0	0	0	0
2.242	-13.859	0.56306	12.714	0	0	0	0
2.1696	-13.853	0.42139	12.714	0	0	0	0
2.0794	-13.86	0.2709	12.721	0	0	0	0
1.9767	-13.881	0.11358	12.748	0	0	0	0
1.8663	-13.915	-0.048909	12.806	0	0	0	0
1.7526	-13.958	-0.21484	12.898	0	0	0	0
1.6385	-14.003	-0.38139	13.007	0	0	0	0
1.5263	-14.042	-0.54528	13.105	0	0	0	0
1.419	-14.067	-0.70529	13.17	0	0	0	0
1.3199	-14.071	-0.86365	13.194	0	0	0	0
1.2313	-14.054	-1.0252	13.179	0	0	0	0
1.1538	-14.018	-1.195	13.134	0	0	0	0
1.0853	-13.97	-1.3762	13.073	0	0	0	0
1.022	-13.913	-1.567	13.01	0	0	0	0
0.95968	-13.852	-1.7608	12.954	0	0	0	0
0.89432	-13.791	-1.9489	12.912	0	0	0	0
0.8241	-13.735	-2.1241	12.887	0	0	0	0
0.7504	-13.689	-2.2826	12.876	0	0	0	0
0.67752	-13.656	-2.4237	12.877	-2.4394	12.634	0	0
0.61114	-13.637	-2.5492	12.883	0	0	0	0
0.55652	-13.63	-2.6621	12.889	0	0	0	0
0.51689	-13.629	-2.7654	12.891	0	0	0	0
0.49278	-13.632	-2.8615	12.891	0	0	0	0
0.48243	-13.634	-2.9518	12.897	0	0	0	0
0.48265	-13.633	-3.0367	12.911	0	0	-3.0007	12.73
0.48955	-13.629	-3.1153	12.931	0	0	0	0
0.49973	-13.622	-3.1866	12.947	0	0	0	0
0.51133	-13.616	-3.251	12.958	0	0	0	0
0.52401	-13.612	-3.3109	12.971	0	0	0	0
0.53778	-13.612	-3.3684	12.99	0	0	0	0
0.55243	-13.617	-3.4241	13.011	0	0	0	0
0.56768	-13.624	-3.4776	13.023	0	0	0	0
0.58313	-13.632	-3.5286	13.021	0	0	0	0
0.59731	-13.639	-3.5766	13.006	0	0	0	0
0.60679	-13.641	-3.6204	12.984	0	0	0	0
0.60643	-13.638	-3.659	12.963	0	0	0	0
0.59085	-13.626	-3.6929	12.952	0	0	0	0
0.55581	-13.607	-3.7231	12.954	0	0	0	0
0.49888	-13.583	-3.75	12.968	0	0	0	0
0.42005	-13.559	-3.7721	12.987	0	0	0	0
0.32252	-13.539	-3.7865	13.007	0	0	0	0
0.21268	-13.531	-3.7906	13.025	0	0	0	0
0.098173	-13.536	-3.7847	13.043	0	0	0	0
-0.013991	-13.553	-3.7715	13.064	0	0	0	0
-0.11801	-13.574	-3.7552	13.094	0	0	0	0
-0.20922	-13.592	-3.7398	13.14	0	0	0	0
-0.2843	-13.602	-3.7266	13.202	0	0	0	0
-0.34163	-13.598	-3.7126	13.268	0	0	0	0
-0.38137	-13.578	-3.6921	13.319	0	0	0	0
-0.40504	-13.538	-3.6589	13.342	0	0	0	0
-0.41521	-13.476	-3.6083	13.336	0	0	0	0
-0.41605	-13.395	-3.5391	13.31	0	0	0	0
-0.41331	-13.302	-3.4539	13.28	0	0	0	0
-0.41292	-13.209	-3.358	13.268	-0.34724	-13.133	0	0
-0.41874	-13.125	-3.257	13.289	0	0	0	0
-0.43144	-13.06	-3.1542	13.348	0	0	0	0
-0.44905	-13.018	-3.051	13.434	0	0	0	0
-0.46807	-12.996	-2.9467	13.532	0	0	0	0
-0.48497	-12.989	-2.8407	13.626	0	0	0	0
-0.49724	-12.987	-2.7326	13.706	0	0	0	0
-0.50341	-12.981	-2.622	13.77	0	0	0	0
-0.50231	-12.964	-2.5088	13.808	0	0	0	0
-0.49307	-12.936	-2.3923	13.811	0	0	-0.51635	-12.952
-0.47555	-12.897	-2.2719	13.769	0	0	0	0
-0.45057	-12.851	-2.1486	13.679	0	0	0	0
-0.41942	-12.802	-2.026	13.546	0	0	0	0
-0.38329	-12.754	-1.9088	13.384	0	0	0	0
-0.34267	-12.71	-1.8021	13.216	0	0	0	0
-0.29731	-12.673	-1.7092	13.07	0	0	0	0
-0.24706	-12.646	-1.6303	12.963	0	0	0	0
-0.19302	-12.63	-1.5633	12.894	0	0	0	0
-0.13766	-12.625	-1.5044	12.854	0	0	0	0
-0.084253	-12.626	-1.4507	12.835	0	0	0	0
-0.036271	-12.631	-1.4002	12.83	0	0	0	0
0.002877	-12.636	-1.3516	12.833	0	0	0	0
0.030516	-12.639	-1.3039	12.835	0	0	0	0
0.045922	-12.64	-1.2553	12.825	0	0	0	0
0.051107	-12.64	-1.2024	12.788	0	0	0	0
0.049935	-12.64	-1.1412	12.714	0	0	0	0
0.046093	-12.641	-1.0669	12.602	0	0	0	0
0.041964	-12.641	-0.97506	12.459	0	0	0	0
0.038797	-12.642	-0.86256	12.3	0	0	0	0
0.03709	-12.642	-0.72903	12.139	0	0	0	0
0.036812	-12.642	-0.57805	11.99	0	0	0	0
0.037548	-12.643	-0.41785	11.868	0	0	0	0
0.038529	-12.646	-0.25928	11.782	0	0	0	0
0.03861	-12.654	-0.11199	11.731	0	0	0	0
0.036233	-12.667	0.018591	11.705	0	0	0	0
0.029487	-12.687	0.13262	11.688	0	0	0	0
0.016253	-12.713	0.23475	11.665	0	0	0	0
-0.005633	-12.744	0.33137	11.629	0	0	0	0
-0.038124	-12.777	0.42765	11.576	0	0	0	0
-0.082416	-12.811	0.52509	11.512	0	0	0	0
-0.13833	-12.844	0.62075	11.451	0	0	0	0
-0.2041	-12.878	0.70879	11.415	0	0	0	0
-0.27652	-12.914	0.78392	11.415	0	0	0	0
-0.35113	-12.954	0.84433	11.445	0	0	0	0
-0.42276	-12.998	0.8919	11.488	0.9075	11.572	0	0
-0.48708	-13.042	0.93061	11.524	0	0	0	0
-0.54188	-13.083	0.96484	11.537	0	0	0	0
-0.58684	-13.115	0.99779	11.518	0	0	0	0
-0.62269	-13.139	1.0306	11.469	0	0	0	0
-0.6505	-13.156	1.0629	11.396	0	0	0	0
-0.6715	-13.17	1.0943	11.311	0	0	0	0
-0.68731	-13.181	1.1247	11.23	0	0	0	0
-0.69986	-13.191	1.1534	11.162	0	0	0	0
-0.7107	-13.2	1.1789	11.112	0	0	0	0
-0.72053	-13.207	1.1991	11.078	0	0	0	0
-0.72921	-13.214	1.2125	11.053	0	0	0	0
-0.73638	-13.219	1.2179	11.029	0	0	0	0
-0.74189	-13.224	1.2145	10.998	0	0	0	0
-0.74577	-13.228	1.2036	10.955	0	0	0	0
-0.74795	-13.231	1.1901	10.901	0	0	1.1134	11.025
-0.74812	-13.233	1.1805	10.841	0	0	0	0
-0.7458	-13.235	1.1796	10.789	0	0	0	0
-0.74044	-13.239	1.1888	10.756	0	0	0	0
-0.73153	-13.248	1.207	10.742	0	0	0	0
-0.7188	-13.264	1.2323	10.741	0	0	0	0
-0.70279	-13.287	1.2627	10.742	0	0	0	0
-0.68552	-13.313	1.2961	10.742	0	0	0	0
-0.67063	-13.337	1.3298	10.739	0	0	0	0
-0.66301	-13.355	1.3608	10.737	0	0	0	0
-0.66857	-13.363	1.3876	10.741	0	0	0	0
-0.69332	-13.36	1.4112	10.757	0	0	0	0
-0.74158	-13.347	1.4331	10.784	0	0	0	0
-0.81409	-13.327	1.4553	10.818	0	0	0	0
-0.90785	-13.302	1.4795	10.852	0	0	0	0
-1.0172	-13.276	1.5063	10.877	0	0	0	0
-1.1349	-13.252	1.5348	10.886	0	0	0	0
-1.2538	-13.232	1.5618	10.875	0	0	0	0
-1.3671	-13.22	1.5834	10.849	0	0	0	0
-1.4696	-13.216	1.5966	10.817	0	0	0	0
-1.5593	-13.221	1.6013	10.789	0	0	0	0
-1.6382	-13.233	1.5992	10.768	0	0	0	0
-1.7121	-13.25	1.593	10.754	0	0	0	0
-1.7883	-13.269	1.5841	10.745	-1.7168	-13.265	0	0
-1.872	-13.289	1.5734	10.739	0	0	0	0
-1.9642	-13.312	1.5614	10.736	0	0	0	0
-2.0614	-13.341	1.5494	10.733	0	0	0	0
-2.1577	-13.375	1.5392	10.733	0	0	0	0
-2.247	-13.416	1.5333	10.738	0	0	0	0
-2.3251	-13.461	1.5337	10.75	0	0	0	0
-2.3888	-13.505	1.5414	10.777	0	0	0	0
-2.4368	-13.545	1.5558	10.824	0	0	0	0
-2.4701	-13.578	1.5743	10.894	0	0	0	0
-2.492	-13.602	1.5933	10.985	0	0	0	0
-2.5071	-13.618	1.6087	11.086	0	0	0	0
-2.5196	-13.626	1.6176	11.179	0	0	0	0
-2.533	-13.628	1.6196	11.254	0	0	0	0
-2.5502	-13.625	1.6168	11.317	0	0	-2.5319	-13.568
-2.5736	-13.617	1.6122	11.381	0	0	0	0
-2.6041	-13.605	1.6081	11.455	0	0	0	0
-2.641	-13.589	1.6053	11.541	0	0	0	0
-2.6811	-13.575	1.6037	11.636	0	0	0	0
-2.7205	-13.568	1.6028	11.735	0	0	0	0
-2.7558	-13.572	1.6017	11.826	0	0	0	0
-2.7845	-13.59	1.5996	11.894	0	0	0	0
-2.8039	-13.623	1.5961	11.929	0	0	0	0
-2.8118	-13.669	1.5911	11.929	0	0	0	0
-2.8073	-13.726	1.5843	11.907	0	0	0	0
-2.7917	-13.79	1.5752	11.877	0	0	0	0
-2.7691	-13.854	1.5628	11.849	0	0	0	0
-2.744	-13.914	1.5465	11.83	0	0	0	0
-2.72	-13.966	1.526	11.82	0	0	0	0
-2.6984	-14.01	1.5005	11.816	0	0	0	0
-2.6786	-14.044	1.4696	11.814	0	0	0	0
-2.6573	-14.071	1.4328	11.808	0	0	0	0
-2.6299	-14.089	1.3894	11.788	0	0	0	0
-2.591	-14.101	1.3386	11.751	0	0	0	0
-2.5356	-14.109	1.2803	11.69	0	0	0	0
-2.4603	-14.115	1.2163	11.609	0	0	0	0
-2.3645	-14.125	1.1501	11.512	0	0	0	0
-2.2514	-14.141	1.0868	11.411	0	0	0	0
-2.1264	-14.165	1.0316	11.316	0	0	0	0
-1.9969	-14.196	0.98816	11.237	0	0	0	0
-1.8707	-14.232	0.95809	11.18	0	0	0	0
-1.7544	-14.269	0.94152	11.146	0	0	0	0
-1.652	-14.302	0.93803	11.132	0	0	0	0
-1.5645	-14.326	0.94688	11.128	0	0	0	0
-1.4895	-14.336	0.96677	11.122	0	0	0	0
-1.4214	-14.328	0.99553	11.102	0	0	0	0
-1.3527	-14.305	1.0302	11.06	0	0	0	0
-1.2767	-14.265	1.0675	11	0	0	0	0
-1.1894	-14.212	1.1053	10.937	1.084	10.761	0	0
-1.0906	-14.15	1.1419	10.881	0	0	0	0
-0.98315	-14.085	1.1766	10.84	0	0	0	0
-0.87265	-14.021	1.2078	10.812	0	0	0	0
-0.76663	-13.965	1.234	10.796	0	0	0	0
-0.67292	-13.916	1.2537	10.789	0	0	0	0
-0.59703	-13.875	1.2667	10.788	0	0	0	0
-0.54098	-13.838	1.2738	10.789	0	0	0	0
-0.50375	-13.807	1.2768	10.791	0	0	0	0
-0.48205	-13.784	1.2772	10.794	0	0	0	0
-0.47099	-13.771	1.2763	10.796	0	0	0	0
-0.46531	-13.771	1.2751	10.797	0	0	0	0
-0.46053	-13.785	1.274	10.798	0	0	0	0
-0.45358	-13.817	1.2734	10.799	0	0	0	0
-0.44291	-13.866	1.2732	10.799	0	0	1.2631	10.739
-0.42829	-13.928	1.2733	10.799	0	0	0	0
-0.41003	-13.998	1.2735	10.799	0	0	0	0
-0.38835	-14.071	1.2734	10.799	0	0	0	0
-0.36313	-14.14	1.2723	10.799	0	0	0	0
-0.33447	-14.204	1.2697	10.799	0	0	0	0
-0.30347	-14.258	1.2649	10.8	0	0	0	0
-0.27285	-14.3	1.2575	10.8	0	0	0	0
-0.24634	-14.326	1.2475	10.801	0	0	0	0
-0.22807	-14.338	1.2356	10.8	0	0	0	0
-0.22251	-14.336	1.2227	10.799	0	0	0	0
-0.23414	-14.322	1.2094	10.797	0	0	0	0
-0.26634	-14.299	1.1954	10.796	0	0	0	0
-0.31999	-14.272	1.1795	10.796	0	0	0	0
-0.39286	-14.246	1.1603	10.801	0	0	0	0
-0.48028	-14.225	1.1375	10.814	0	0	0	0
-0.57616	-14.21	1.112	10.839	0	0	0	0
-0.67395	-14.202	1.0853	10.873	0	0	0	0
-0.76784	-14.2	1.0584	10.908	0	0	0	0
-0.85465	-14.204	1.0322	10.932	0	0	0	0
-0.93504	-14.212	1.0084	10.939	-0.92193	-14.21	0	0
-1.0124	-14.224	0.98933	10.934	0	0	0	0
-1.0903	-14.242	0.9779	10.929	0	0	0	0
-1.1696	-14.268	0.97635	10.933	0	0	0	0
-1.2484	-14.302	0.98516	10.952	0	0	0	0
-1.3229	-14.343	1.003	10.983	0	0	0	0
-1.3892	-14.385	1.0276	11.016	0	0	0	0
-1.445	-14.424	1.0559	11.042	0	0	0	0
-1.4893	-14.457	1.0846	11.058	0	0	0	0
-1.5228	-14.482	1.1105	11.07	0	0	0	0
-1.5471	-14.498	1.1325	11.087	0	0	0	0
-1.5653	-14.507	1.1515	11.116	0	0	0	0
-1.5807	-14.509	1.1694	11.165	0	0	0	0
-1.5966	-14.507	1.188	11.234	0	0	0	0
-1.6154	-14.499	1.2077	11.321	0	0	0	0
-1.6396	-14.488	1.228	11.417	0	0	0	0
-1.6713	-14.472	1.2483	11.514	0	0	-1.6403	-14.432
-1.7116	-14.451	1.2687	11.603	0	0	0	0
-1.7592	-14.427	1.2903	11.676	0	0	0	0
-1.8107	-14.404	1.3147	11.728	0	0	0	0
-1.8617	-14.389	1.3425	11.755	0	0	0	0
-1.9091	-14.387	1.3726	11.753	0	0	0	0
-1.9511	-14.399	1.4016	11.725	0	0	0	0
-1.9871	-14.422	1.4255	11.68	0	0	0	0
-2.017	-14.452	1.4426	11.627	0	0	0	0
-2.0414	-14.487	1.4535	11.569	0	0	0	0
-2.0613	-14.526	1.4612	11.506	0	0	0	0
-2.0785	-14.571	1.4696	11.435	0	0	0	0
-2.0948	-14.622	1.4836	11.363	0	0	0	0
-2.1125	-14.676	1.5074	11.303	0	0	0	0
-2.133	-14.729	1.5447	11.275	0	0	0	0
-2.1568	-14.777	1.5979	11.294	0	0	0	0
-2.1819	-14.813	1.669	11.368	0	0	0	0
-2.2044	-14.835	1.7583	11.49	0	0	0	0
-2.2193	-14.843	1.8634	11.632	0	0	0	0
-2.2205	-14.838	1.9794	11.76	0	0	0	0
-2.202	-14.821	2.1009	11.846	0	0	0	0
-2.1601	-14.793	2.2237	11.878	0	0	0	0
-2.0947	-14.757	2.3448	11.868	2.3009	11.339	0	0
-2.0094	-14.715	2.4626	11.83	0	0	0	0
-1.911	-14.669	2.5755	11.769	0	0	0	0
-1.8069	-14.621	2.6831	11.688	0	0	0	0
-1.7031	-14.573	2.7846	11.595	0	0	0	0
-1.6034	-14.526	2.8783	11.502	0	0	0	0
-1.5107	-14.481	2.9609	11.418	0	0	0	0
-1.4273	-14.438	3.03	11.35	0	0	0	0
-1.3548	-14.396	3.0849	11.297	0	0	0	0
-1.2946	-14.358	3.1266	11.258	0	0	0	0
-1.2472	-14.325	3.157	11.227	0	0	0	0
-1.212	-14.297	3.1789	11.201	0	0	0	0
-1.1866	-14.275	3.196	11.18	0	0	0	0
-1.1674	-14.256	3.2116	11.162	0	0	0	0
-1.151	-14.24	3.2281	11.145	0	0	0	0
-1.1343	-14.226	3.2477	11.133	0	0	0	0
-1.1151	-14.215	3.2718	11.132	0	0	0	0
-1.0924	-14.212	3.3015	11.154	0	0	3.2476	10.678
-1.0658	-14.218	3.3359	11.201	0	0	0	0
-1.036	-14.236	3.3727	11.268	0	0	0	0
-1.0042	-14.262	3.409	11.343	0	0	0	0
-0.97236	-14.291	3.4421	11.408	0	0	0	0
-0.94308	-14.319	3.4702	11.448	0	0	0	0
-0.91947	-14.34	3.4933	11.46	0	0	0	0
-0.90431	-14.352	3.5132	11.454	0	0	0	0
-0.8995	-14.352	3.532	11.446	0	0	0	0
-0.90545	-14.34	3.5512	11.439	0	0	0	0
-0.92011	-14.321	3.5705	11.429	0	0	0	0
-0.93885	-14.3	3.5883	11.415	0	0	0	0
-0.95584	-14.286	3.6019	11.401	0	0	0	0
-0.96662	-14.282	3.6076	11.399	0	0	0	0
-0.96985	-14.29	3.6006	11.412	0	0	0	0
-0.96749	-14.305	3.5766	11.434	0	0	0	0
-0.96365	-14.323	3.5343	11.458	0	0	0	0
-0.96302	-14.336	3.4761	11.476	0	0	0	0
-0.96979	-14.342	3.4067	11.483	-0.95611	-14.358	0	0
-0.9872	-14.338	3.3311	11.476	0	0	0	0
-1.0174	-14.325	3.2543	11.451	0	0	0	0
-1.0612	-14.307	3.1803	11.41	0	0	0	0
-1.117	-14.288	3.1122	11.358	0	0	0	0
-1.181	-14.272	3.0497	11.306	0	0	0	0
-1.2471	-14.26	2.9907	11.265	0	0	0	0
-1.3086	-14.253	2.9329	11.245	0	0	0	0
-1.3599	-14.249	2.8756	11.25	0	0	0	0
-1.3988	-14.246	2.8202	11.282	0	0	0	0
-1.426	-14.244	2.7675	11.335	0	0	0	0
-1.444	-14.241	2.7164	11.4	0	0	0	0
-1.4555	-14.235	2.6638	11.46	0	0	0	0
-1.4631	-14.224	2.6073	11.495	0	0	0	0
-1.4692	-14.207	2.547	11.493	0	0	0	0
-1.4759	-14.182	2.4854	11.454	0	0	0	0
-1.4848	-14.148	2.425	11.4	0	0	0	0
-1.4961	-14.107	2.3673	11.351	0	0	0	0
-1.5091	-14.064	2.3124	11.323	0	0	-1.5238	-13.912
-1.5221	-14.026	2.2602	11.322	0	0	0	0
-1.5341	-13.998	2.2102	11.353	0	0	0	0
-1.5443	-13.981	2.1633	11.42	0	0	0	0
-1.5525	-13.975	2.1209	11.523	0	0	0	0
-1.5588	-13.978	2.0834	11.656	0	0	0	0
-1.5637	-13.991	2.0508	11.808	0	0	0	0
-1.5677	-14.012	2.0223	11.971	0	0	0	0
-1.5713	-14.04	1.9967	12.141	0	0	0	0
-1.5752	-14.073	1.9714	12.313	0	0	0	0
-1.5807	-14.108	1.9428	12.473	0	0	0	0
-1.5894	-14.142	1.9071	12.598	0	0	0	0
-1.6015	-14.171	1.8601	12.658	0	0	0	0
-1.6151	-14.193	1.7976	12.637	0	0	0	0
-1.6261	-14.207	1.7167	12.54	0	0	0	0
-1.6292	-14.215	1.6168	12.41	0	0	0	0
-1.6193	-14.217	1.499	12.301	0	0	0	0
-1.5933	-14.216	1.3667	12.253	0	0	0	0
-1.551	-14.212	1.2261	12.268	0	0	0	0
-1.4963	-14.208	1.0849	12.326	0	0	0	0
-1.4347	-14.204	0.9489	12.396	0	0	0	0
-1.3707	-14.202	0.81956	12.46	0	0	0	0
-1.3062	-14.201	0.69346	12.518	0	0	0	0
-1.2406	-14.198	0.56514	12.573	0	0	0	0
-1.1716	-14.189	0.4312	12.628	0	0	0	0
-1.096	-14.17	0.29364	12.68	0	0	0	0
-1.0114	-14.137	0.15903	12.722	0	0	0	0
-0.91742	-14.09	0.033759	12.751	0	0	0	0
-0.81606	-14.033	-0.079519	12.773	-0.10087	12.527	0	0
-0.71179	-13.972	-0.18136	12.794	0	0	0	0
-0.61062	-13.916	-0.27351	12.815	0	0	0	0
-0.51873	-13.874	-0.35765	12.831	0	0	0	0
-0.44109	-13.848	-0.43456	12.837	0	0	0	0
-0.38009	-13.835	-0.5034	12.833	0	0	0	0
-0.33474	-13.83	-0.56249	12.819	0	0	0	0
-0.30117	-13.826	-0.61101	12.799	0	0	0	0
-0.27414	-13.823	-0.65036	12.779	0	0	0	0
-0.24884	-13.82	-0.68393	12.776	0	0	-0.64186	12.35
-0.22191	-13.819	-0.71532	12.808	0	0	0	0
-0.19147	-13.825	-0.74592	12.878	0	0	0	0
-0.15705	-13.838	-0.77475	12.973	0	0	0	0
-0.11961	-13.858	-0.80052	13.072	0	0	0	0
-0.080976	-13.885	-0.82317	13.15	0	0	0	0
-0.043231	-13.914	-0.84341	13.184	0	0	0	0
-0.008699	-13.943	-0.86206	13.161	0	0	0	0
0.019631	-13.967	-0.8802	13.091	0	0	0	0
0.038116	-13.986	-0.89937	12.997	0	0	0	0
0.043019	-13.996	-0.92129	12.901	0	0	0	0
0.030879	-13.999	-0.94724	12.827	0	0	0	0
-0.001214	-13.995	-0.97786	12.794	0	0	0	0
-0.054624	-13.988	-1.013	12.81	0	0	0	0
-0.12766	-13.982	-1.0514	12.873	0	0	0	0
-0.21496	-13.983	-1.0901	12.973	0	0	0	0
-0.30852	-13.996	-1.1238	13.09	0	0	0	0
-0.39967	-14.022	-1.1451	13.2	0	0	0	0
-0.48103	-14.059	-1.1477	13.286	0	0	0	0
-0.54805	-14.1	-1.1281	13.339	0	0	0	0
-0.59986	-14.136	-1.0858	13.354	0	0	0	0
-0.63913	-14.159	-1.0235	13.33	0	0	0	0
-0.6711	-14.164	-0.94503	13.271	-0.65695	-14.167	0	0
-0.70216	-14.148	-0.8547	13.188	0	0	0	0
-0.73787	-14.112	-0.75595	13.094	0	0	0	0
-0.78159	-14.061	-0.65204	12.996	0	0	0	0
-0.83427	-13.999	-0.54758	12.895	0	0	0	0
-0.8947	-13.932	-0.44816	12.793	0	0	0	0
-0.95977	-13.865	-0.3579	12.703	0	0	0	0
-1.0251	-13.801	-0.27847	12.639	0	0	0	0
-1.0863	-13.746	-0.21037	12.614	0	0	0	0
-1.1401	-13.699	-0.15382	12.631	0	0	0	0
-1.1861	-13.663	-0.10787	12.672	0	0	0	0
-1.2251	-13.634	-0.069303	12.712	0	0	0	0
-1.258	-13.611	-0.033672	12.733	0	0	0	0
-1.2845	-13.592	0.002749	12.734	0	0	0	0
-1.304	-13.576	0.042509	12.734	0	0	0	0
-1.3163	-13.561	0.087513	12.752	0	0	0	0
-1.3222	-13.546	0.13889	12.804	0	0	0	0
-1.323	-13.529	0.19612	12.891	0	0	0	0
-1.3202	-13.51	0.2569	12.996	0	0	-1.3368	-13.468
-1.3154	-13.49	0.31891	13.089	0	0	0	0
-1.3103	-13.47	0.38157	13.143	0	0	0	0
-1.3061	-13.449	0.44513	13.145	0	0	0	0
-1.3027	-13.429	0.50807	13.099	0	0	0	0
-1.2996	-13.408	0.56647	13.024	0	0	0	0
-1.2959	-13.386	0.61601	12.939	0	0	0	0
-1.2905	-13.361	0.65382	12.862	0	0	0	0
-1.2826	-13.337	0.67878	12.803	0	0	0	0
-1.2716	-13.315	0.69151	12.766	0	0	0	0
-1.2571	-13.299	0.69388	12.747	0	0	0	0
-1.2395	-13.29	0.68777	12.741	0	0	0	0
-1.2186	-13.287	0.67402	12.744	0	0	0	0
-1.1938	-13.287	0.65232	12.751	0	0	0	0
-1.1634	-13.287	0.62221	12.759	0	0	0	0
-1.1261	-13.284	0.58421	12.763	0	0	0	0
-1.0819	-13.277	0.54003	12.762	0	0	0	0
-1.0324	-13.267	0.49197	12.75	0	0	0	0
-0.98129	-13.256	0.44292	12.728	0	0	0	0
-0.93358	-13.246	0.39693	12.694	0	0	0	0
-0.89332	-13.238	0.35868	12.655	0	0	0	0
-0.86185	-13.233	0.33137	12.616	0	0	0	0
-0.83741	-13.231	0.3149	12.58	0	0	0	0
-0.81644	-13.231	0.30669	12.546	0	0	0	0
-0.79533	-13.23	0.30342	12.507	0	0	0	0
-0.7719	-13.226	0.30212	12.457	0	0	0	0
-0.74592	-13.216	0.30053	12.39	0	0	0	0
-0.71867	-13.196	0.29726	12.308	0	0	0	0
-0.69234	-13.167	0.29195	12.222	0	0	0	0
-0.66903	-13.128	0.28508	12.148	0	0	0	0
-0.64954	-13.083	0.27773	12.094	0	0	0	0
-0.63279	-13.031	0.27111	12.06	0	0	0	0
-0.61617	-12.972	0.26627	12.037	0	0	0	0
-0.59674	-12.903	0.26401	12.007	0.26739	11.991	0	0
-0.57267	-12.826	0.26507	11.953	0	0	0	0
-0.544	-12.743	0.27034	11.856	0	0	0	0
-0.51208	-12.66	0.2807	11.7	0	0	0	0
-0.47874	-12.582	0.29658	11.486	0	0	0	0
-0.44583	-12.515	0.31733	11.23	0	0	0	0
-0.41485	-12.458	0.34101	10.968	0	0	0	0
-0.38706	-12.41	0.36478	10.728	0	0	0	0
-0.36395	-12.366	0.38555	10.521	0	0	0	0
-0.34686	-12.32	0.40046	10.343	0	0	0	0
-0.33588	-12.265	0.40688	10.182	0	0	0	0
-0.32966	-12.2	0.40263	10.023	0	0	0	0
-0.32643	-12.125	0.38663	9.8615	0	0	0	0
-0.32505	-12.043	0.36041	9.6973	0	0	0.45059	9.941
-0.32522	-11.963	0.32919	9.5411	0	0	0	0
-0.32681	-11.892	0.30008	9.4071	0	0	0	0
-0.32949	-11.837	0.27803	9.3045	0	0	0	0
-0.33278	-11.8	0.26381	9.2331	0	0	0	0
-0.33629	-11.777	0.25524	9.1849	0	0	0	0
-0.33956	-11.765	0.24912	9.1476	0	0	0	0
-0.34179	-11.759	0.24251	9.1112	0	0	0	0
-0.34164	-11.758	0.23336	9.0742	0	0	0	0
-0.33702	-11.759	0.22118	9.0462	0	0	0	0
-0.32501	-11.762	0.20751	9.0407	0	0	0	0
-0.30197	-11.765	0.19551	9.0645	0	0	0	0
-0.26426	-11.767	0.18836	9.1113	0	0	0	0
-0.20916	-11.762	0.18793	9.167	0	0	0	0
-0.13588	-11.749	0.19473	9.2199	0	0	0	0
-0.046454	-11.728	0.20884	9.2655	0	0	0	0
0.053834	-11.705	0.23058	9.3044	0	0	0	0
0.15748	-11.684	0.25996	9.3388	0	0	0	0
0.25665	-11.666	0.29527	9.3694	0	0	0	0
0.34509	-11.648	0.33208	9.3932	0	0	0	0
0.41936	-11.627	0.36484	9.4055	0	0	0	0
0.47967	-11.602	0.3896	9.4041	0	0	0	0
0.5297	-11.567	0.40519	9.3922	0	0	0	0
0.57477	-11.523	0.41218	9.3788	0	0	0	0
0.61946	-11.466	0.41216	9.3739	0	0	0	0
0.66578	-11.398	0.40738	9.3831	0	0	0	0
0.71257	-11.322	0.40038	9.4041	0	0	0	0
0.7564	-11.244	0.39333	9.4296	0	0	0	0
0.79342	-11.167	0.3876	9.4528	0	0	0	0
0.82105	-11.095	0.3837	9.4705	0	0	0	0
