## Supplementary material for "How to control unpredictable others in court-net sports": International match data: n5_1_3.txt

-0.80946	-11.976	3.99	11.4	0	0	-0.80296	-11.937
-0.74991	-11.969	3.9873	11.335	0	0	0	0
-0.68876	-11.986	3.9897	11.228	0	0	0	0
-0.62668	-12.027	3.9946	11.077	0	0	0	0
-0.56525	-12.089	3.9997	10.895	0	0	0	0
-0.50679	-12.168	4.0036	10.711	0	0	0	0
-0.45363	-12.255	4.0061	10.554	0	0	0	0
-0.40799	-12.341	4.0076	10.443	0	0	0	0
-0.37185	-12.419	4.009	10.376	0	0	0	0
-0.3464	-12.481	4.0122	10.347	0	0	0	0
-0.33167	-12.526	4.0198	10.347	0	0	0	0
-0.32707	-12.556	4.0351	10.368	0	0	0	0
-0.33211	-12.575	4.0615	10.405	0	0	0	0
-0.34678	-12.588	4.1022	10.453	0	0	0	0
-0.37117	-12.599	4.1589	10.504	0	0	0	0
-0.40477	-12.613	4.2299	10.546	0	0	0	0
-0.44588	-12.63	4.3109	10.569	0	0	0	0
-0.49168	-12.651	4.3971	10.566	0	0	0	0
-0.53908	-12.677	4.4839	10.538	0	0	0	0
-0.58593	-12.704	4.5662	10.49	4.5682	10.528	0	0
-0.6314	-12.733	4.6391	10.427	0	0	0	0
-0.67573	-12.76	4.6995	10.36	0	0	0	0
-0.7201	-12.785	4.7474	10.299	0	0	0	0
-0.76641	-12.809	4.7841	10.254	0	0	0	0
-0.81608	-12.834	4.811	10.23	0	0	0	0
-0.86882	-12.861	4.8286	10.223	0	0	0	0
-0.9226	-12.891	4.8385	10.226	0	0	0	0
-0.97482	-12.925	4.8432	10.233	0	0	0	0
-1.0235	-12.961	4.8455	10.242	0	0	0	0
-1.0678	-12.998	4.8486	10.251	0	0	0	0
-1.1087	-13.036	4.8552	10.26	0	0	0	0
-1.1475	-13.077	4.8676	10.268	0	0	0	0
-1.1848	-13.121	4.8865	10.275	0	0	0	0
-1.2197	-13.166	4.9113	10.281	0	0	0	0
-1.2501	-13.218	4.9402	10.282	0	0	4.9585	10.435
-1.2744	-13.277	4.9714	10.279	0	0	0	0
-1.2913	-13.345	5.0037	10.27	0	0	0	0
-1.3001	-13.42	5.035	10.249	0	0	0	0
-1.3013	-13.497	5.0637	10.21	0	0	0	0
-1.2965	-13.572	5.0896	10.151	0	0	0	0
-1.2883	-13.637	5.1142	10.076	0	0	0	0
-1.2803	-13.687	5.1387	9.9958	0	0	0	0
-1.2772	-13.72	5.1629	9.9253	0	0	0	0
-1.2843	-13.733	5.1848	9.8769	0	0	0	0
-1.3072	-13.728	5.2016	9.8536	0	0	0	0
-1.3502	-13.706	5.2109	9.8476	0	0	0	0
-1.4145	-13.673	5.2109	9.8455	0	0	0	0
-1.4977	-13.635	5.2003	9.8367	0	0	0	0
-1.5947	-13.599	5.1782	9.8181	0	0	0	0
-1.6992	-13.571	5.1445	9.7956	0	0	0	0
-1.806	-13.552	5.1	9.7805	0	0	0	0
-1.9113	-13.543	5.0463	9.7829	0	0	0	0
-2.0139	-13.543	4.9846	9.8055	0	0	0	0
-2.115	-13.548	4.9158	9.841	0	0	0	0
-2.2172	-13.554	4.841	9.8787	0	0	0	0
-2.3241	-13.558	4.7623	9.9132	0	0	0	0
-2.4387	-13.556	4.6824	9.9472	0	0	0	0
-2.5621	-13.549	4.6044	9.9876	-2.5318	-13.515	0	0
-2.6921	-13.538	4.5309	10.041	0	0	0	0
-2.8243	-13.526	4.4634	10.112	0	0	0	0
-2.9529	-13.516	4.4021	10.202	0	0	0	0
-3.0727	-13.512	4.3461	10.307	0	0	0	0
-3.1799	-13.513	4.2945	10.422	0	0	0	0
-3.2728	-13.518	4.2462	10.539	0	0	0	0
-3.3517	-13.525	4.2006	10.649	0	0	0	0
-3.4182	-13.53	4.1559	10.738	0	0	0	0
-3.4735	-13.533	4.1085	10.797	0	0	0	0
-3.518	-13.534	4.0529	10.828	0	0	0	0
-3.5523	-13.533	3.983	10.838	0	0	0	0
-3.5788	-13.53	3.8946	10.839	0	0	0	0
-3.6022	-13.522	3.7883	10.844	0	0	0	0
-3.6275	-13.507	3.6686	10.86	0	0	-3.58	-13.498
-3.6587	-13.486	3.5427	10.887	0	0	0	0
-3.6968	-13.46	3.4188	10.916	0	0	0	0
-3.74	-13.433	3.3052	10.946	0	0	0	0
-3.7848	-13.409	3.2084	10.978	0	0	0	0
-3.8277	-13.392	3.1321	11.016	0	0	0	0
-3.866	-13.384	3.0763	11.069	0	0	0	0
-3.8984	-13.385	3.038	11.145	0	0	0	0
-3.925	-13.395	3.0111	11.249	0	0	0	0
-3.9462	-13.411	2.9868	11.375	0	0	0	0
-3.9622	-13.434	2.9552	11.506	0	0	0	0
-3.973	-13.464	2.9077	11.615	0	0	0	0
-3.9796	-13.5	2.839	11.684	0	0	0	0
-3.9833	-13.54	2.7482	11.701	0	0	0	0
-3.986	-13.581	2.6385	11.665	0	0	0	0
-3.9892	-13.621	2.5158	11.582	0	0	0	0
-3.9923	-13.658	2.3876	11.472	0	0	0	0
-3.9932	-13.688	2.2629	11.363	0	0	0	0
-3.9875	-13.712	2.1514	11.275	0	0	0	0
-3.9702	-13.728	2.0602	11.214	0	0	0	0
-3.9372	-13.738	1.992	11.18	0	0	0	0
-3.8866	-13.745	1.9455	11.167	0	0	0	0
-3.818	-13.75	1.9166	11.172	0	0	0	0
-3.7321	-13.757	1.8988	11.195	0	0	0	0
-3.6321	-13.77	1.8851	11.235	0	0	0	0
-3.5241	-13.787	1.8687	11.294	0	0	0	0
-3.415	-13.807	1.8444	11.374	0	0	0	0
-3.3094	-13.828	1.81	11.472	0	0	0	0
-3.2082	-13.847	1.7656	11.588	0	0	0	0
-3.1086	-13.862	1.7136	11.714	0	0	0	0
-3.0053	-13.872	1.6573	11.837	0	0	0	0
-2.8938	-13.876	1.6004	11.935	0	0	0	0
-2.7724	-13.87	1.5455	11.993	0	0	0	0
-2.6418	-13.856	1.4935	12.009	0	0	0	0
-2.5041	-13.834	1.4439	11.992	0	0	0	0
-2.3619	-13.809	1.3965	11.956	0	0	0	0
-2.2179	-13.785	1.3517	11.916	0	0	0	0
-2.0732	-13.769	1.3086	11.883	0	0	0	0
-1.9293	-13.762	1.2645	11.862	0	0	0	0
-1.7889	-13.762	1.2159	11.853	1.2589	11.792	0	0
-1.6563	-13.767	1.1599	11.854	0	0	0	0
-1.5364	-13.77	1.0953	11.861	0	0	0	0
-1.4311	-13.77	1.0227	11.868	0	0	0	0
-1.3386	-13.765	0.94478	11.872	0	0	0	0
-1.255	-13.755	0.86675	11.868	0	0	0	0
-1.1757	-13.739	0.79454	11.853	0	0	0	0
-1.0976	-13.719	0.73151	11.825	0	0	0	0
-1.0203	-13.695	0.67794	11.791	0	0	0	0
-0.94665	-13.672	0.63333	11.76	0	0	0	0
-0.88092	-13.655	0.5978	11.741	0	0	0	0
-0.82687	-13.647	0.57132	11.728	0	0	0	0
-0.78531	-13.649	0.55279	11.705	0	0	0	0
-0.75419	-13.661	0.54043	11.663	0	0	0	0
-0.73037	-13.679	0.53242	11.604	0	0	0	0
-0.71092	-13.7	0.52709	11.543	0	0	0	0
-0.69348	-13.724	0.52268	11.492	0	0	0	0
-0.67594	-13.753	0.51703	11.456	0	0	0	0
-0.65642	-13.791	0.50747	11.436	0	0	0.51433	11.378
-0.63379	-13.839	0.49127	11.428	0	0	0	0
-0.60835	-13.896	0.46647	11.426	0	0	0	0
-0.58172	-13.958	0.43262	11.427	0	0	0	0
-0.55626	-14.017	0.3901	11.425	0	0	0	0
-0.53408	-14.067	0.33887	11.417	0	0	0	0
-0.51653	-14.106	0.27898	11.401	0	0	0	0
-0.5037	-14.131	0.21233	11.378	0	0	0	0
-0.49404	-14.143	0.14332	11.353	0	0	0	0
-0.4839	-14.144	0.077239	11.337	0	0	0	0
-0.46761	-14.134	0.017672	11.341	0	0	0	0
-0.43826	-14.113	-0.035157	11.37	0	0	0	0
-0.38918	-14.083	-0.083336	11.426	0	0	0	0
-0.31577	-14.049	-0.1293	11.506	0	0	0	0
-0.21724	-14.014	-0.17475	11.598	0	0	0	0
-0.097019	-13.984	-0.22015	11.688	0	0	0	0
0.038577	-13.966	-0.26428	11.756	0	0	0	0
0.18228	-13.959	-0.30473	11.789	0	0	0	0
0.32707	-13.962	-0.33948	11.792	0	0	0	0
0.46765	-13.97	-0.36794	11.778	0	0	0	0
0.60267	-13.975	-0.39023	11.767	0	0	0	0
0.73547	-13.973	-0.40609	11.775	0	0	0	0
0.87229	-13.962	-0.41452	11.811	0	0	0	0
1.0186	-13.941	-0.41379	11.872	0	0	0	0
1.1758	-13.915	-0.40181	11.95	0	0	0	0
1.3406	-13.889	-0.37717	12.031	0	0	0	0
1.5064	-13.866	-0.33998	12.095	0	0	0	0
1.6651	-13.849	-0.29238	12.123	0	0	0	0
1.8097	-13.837	-0.23865	12.107	1.8668	-13.769	0	0
1.936	-13.828	-0.18412	12.058	0	0	0	0
2.0436	-13.818	-0.13312	11.999	0	0	0	0
2.1347	-13.806	-0.087845	11.953	0	0	0	0
2.2131	-13.795	-0.048838	11.942	0	0	0	0
2.2827	-13.783	-0.015586	11.978	0	0	0	0
2.3475	-13.774	0.012453	12.061	0	0	0	0
2.4097	-13.765	0.03512	12.182	0	0	0	0
2.4705	-13.756	0.051759	12.321	0	0	0	0
2.5312	-13.746	0.061758	12.458	0	0	0	0
2.5938	-13.735	0.064885	12.582	0	0	0	0
2.6609	-13.722	0.061343	12.687	0	0	0	0
2.7337	-13.711	0.051697	12.767	0	0	2.7018	-13.653
2.8118	-13.705	0.037015	12.816	0	0	0	0
2.8933	-13.705	0.019405	12.829	0	0	0	0
2.9761	-13.713	0.002426	12.804	0	0	0	0
3.0577	-13.727	-0.009872	12.743	0	0	0	0
3.1361	-13.745	-0.015042	12.653	0	0	0	0
3.2095	-13.763	-0.013345	12.549	0	0	0	0
3.2755	-13.78	-0.007077	12.451	0	0	0	0
3.332	-13.793	0.000594	12.374	0	0	0	0
3.3779	-13.801	0.006062	12.322	0	0	0	0
3.4148	-13.804	0.005021	12.293	0	0	0	0
3.4461	-13.8	-0.007796	12.284	0	0	0	0
3.4752	-13.79	-0.038325	12.292	0	0	0	0
3.5033	-13.778	-0.091935	12.314	0	0	0	0
3.5281	-13.764	-0.17108	12.35	0	0	0	0
3.5444	-13.752	-0.27302	12.397	0	0	0	0
3.5455	-13.742	-0.38998	12.45	0	0	0	0
3.5257	-13.736	-0.51214	12.503	0	0	0	0
3.4821	-13.735	-0.63013	12.547	0	0	0	0
3.4151	-13.739	-0.73563	12.575	0	0	0	0
3.329	-13.749	-0.82176	12.581	0	0	0	0
3.2302	-13.764	-0.88387	12.563	0	0	0	0
3.1256	-13.785	-0.9206	12.524	0	0	0	0
3.0199	-13.812	-0.93454	12.466	-0.90873	12.392	0	0
2.9142	-13.842	-0.93106	12.385	0	0	0	0
2.8072	-13.874	-0.91594	12.28	0	0	0	0
2.6966	-13.907	-0.89419	12.153	0	0	0	0
2.5818	-13.937	-0.86991	12.015	0	0	0	0
2.4647	-13.964	-0.8464	11.882	0	0	0	0
2.3485	-13.988	-0.82607	11.769	0	0	0	0
2.2353	-14.013	-0.81033	11.688	0	0	0	0
2.1261	-14.042	-0.79954	11.637	0	0	0	0
2.0214	-14.076	-0.79315	11.61	0	0	0	0
1.923	-14.112	-0.79011	11.601	0	0	0	0
1.8323	-14.146	-0.78921	11.601	0	0	0	0
1.7491	-14.174	-0.78942	11.606	0	0	0	0
1.6718	-14.192	-0.78997	11.611	0	0	0	0
1.5986	-14.202	-0.79037	11.617	0	0	0	0
1.529	-14.207	-0.7904	11.621	0	0	0	0
1.4636	-14.21	-0.79006	11.625	0	0	0	0
1.404	-14.219	-0.78961	11.63	0	0	-0.78638	11.563
1.3512	-14.238	-0.78954	11.636	0	0	0	0
1.3053	-14.272	-0.79061	11.645	0	0	0	0
1.2649	-14.319	-0.79382	11.656	0	0	0	0
1.2284	-14.375	-0.8003	11.668	0	0	0	0
1.1945	-14.432	-0.81099	11.678	0	0	0	0
1.1626	-14.483	-0.8261	11.679	0	0	0	0
1.1333	-14.524	-0.84463	11.662	0	0	0	0
1.107	-14.553	-0.86446	11.622	0	0	0	0
1.0839	-14.567	-0.88327	11.562	0	0	0	0
1.0641	-14.569	-0.89943	11.497	0	0	0	0
1.047	-14.559	-0.91252	11.44	0	0	0	0
1.0331	-14.54	-0.92313	11.396	0	0	0	0
1.0245	-14.514	-0.9321	11.367	0	0	0	0
1.0251	-14.485	-0.93974	11.354	0	0	0	0
1.0405	-14.453	-0.9457	11.356	0	0	0	0
1.0768	-14.419	-0.94911	11.378	0	0	0	0
1.1376	-14.383	-0.94872	11.425	0	0	0	0
1.2222	-14.345	-0.94277	11.502	0	0	0	0
1.3259	-14.306	-0.92913	11.609	0	0	0	0
1.442	-14.269	-0.90567	11.741	0	0	0	0
1.5639	-14.234	-0.87082	11.887	0	0	0	0
1.6857	-14.199	-0.82384	12.033	0	0	0	0
1.8035	-14.164	-0.76512	12.17	0	0	0	0
1.9155	-14.128	-0.69662	12.282	0	0	0	0
2.0205	-14.09	-0.6216	12.357	0	0	0	0
2.118	-14.052	-0.544	12.385	0	0	0	0
2.2075	-14.015	-0.46817	12.367	0	0	0	0
2.2881	-13.984	-0.39837	12.317	2.244	-13.91	0	0
2.3578	-13.963	-0.33752	12.251	0	0	0	0
2.4135	-13.95	-0.28619	12.187	0	0	0	0
2.454	-13.945	-0.24263	12.135	0	0	0	0
2.4804	-13.943	-0.20415	12.098	0	0	0	0
2.4969	-13.941	-0.16872	12.075	0	0	0	0
2.5085	-13.936	-0.13541	12.06	0	0	0	0
2.5197	-13.927	-0.10456	12.046	0	0	0	0
2.5336	-13.914	-0.078367	12.027	0	0	2.4843	-13.916
2.5506	-13.9	-0.060324	11.997	0	0	0	0
2.5688	-13.891	-0.053123	11.954	0	0	0	0
2.5857	-13.89	-0.057322	11.897	0	0	0	0
2.6002	-13.899	-0.071218	11.833	0	0	0	0
2.6131	-13.918	-0.091012	11.779	0	0	0	0
2.6268	-13.946	-0.11164	11.748	0	0	0	0
2.6434	-13.98	-0.12822	11.745	0	0	0	0
2.6634	-14.014	-0.13682	11.77	0	0	0	0
2.6852	-14.046	-0.13393	11.818	0	0	0	0
2.7063	-14.07	-0.11605	11.889	0	0	0	0
2.7232	-14.084	-0.080048	11.978	0	0	0	0
2.7324	-14.089	-0.024198	12.073	0	0	0	0
2.7292	-14.089	0.050742	12.161	0	0	0	0
2.7089	-14.089	0.14118	12.235	0	0	0	0
2.667	-14.095	0.24159	12.297	0	0	0	0
2.6018	-14.111	0.34614	12.352	0	0	0	0
2.5154	-14.136	0.44946	12.411	0	0	0	0
2.4141	-14.17	0.54723	12.483	0	0	0	0
2.307	-14.209	0.63665	12.565	0	0	0	0
2.2016	-14.249	0.71634	12.641	0	0	0	0
2.1008	-14.286	0.78626	12.696	0	0	0	0
2.0027	-14.317	0.84792	12.73	0	0	0	0
1.9024	-14.34	0.90426	12.75	0	0	0	0
1.795	-14.352	0.95897	12.766	0	0	0	0
1.6771	-14.35	1.0162	12.785	0.99738	12.692	0	0
1.5478	-14.335	1.0803	12.807	0	0	0	0
1.4089	-14.311	1.1539	12.83	0	0	0	0
1.2651	-14.282	1.2372	12.847	0	0	0	0
1.1241	-14.254	1.3278	12.855	0	0	0	0
0.99446	-14.232	1.4218	12.859	0	0	0	0
0.88297	-14.216	1.5148	12.86	0	0	0	0
0.79217	-14.205	1.6041	12.857	0	0	0	0
0.71975	-14.196	1.6888	12.848	0	0	0	0
0.6593	-14.188	1.7695	12.829	0	0	0	0
0.60225	-14.179	1.8472	12.798	0	0	0	0
0.54047	-14.166	1.9228	12.758	0	0	0	0
0.46873	-14.148	1.9967	12.713	0	0	0	0
0.38542	-14.122	2.0676	12.673	0	0	0	0
0.29173	-14.087	2.133	12.652	0	0	0	0
0.19046	-14.046	2.1926	12.653	0	0	0	0
0.085373	-14.004	2.2486	12.674	0	0	2.2881	12.749
-0.019354	-13.967	2.3051	12.705	0	0	0	0
-0.11943	-13.937	2.3671	12.738	0	0	0	0
-0.21098	-13.917	2.4376	12.769	0	0	0	0
-0.29156	-13.908	2.5159	12.794	0	0	0	0
-0.36043	-13.909	2.5981	12.81	0	0	0	0
-0.4173	-13.916	2.6781	12.81	0	0	0	0
-0.46174	-13.924	2.751	12.788	0	0	0	0
-0.49401	-13.93	2.8139	12.745	0	0	0	0
-0.51613	-13.931	2.8673	12.696	0	0	0	0
-0.53181	-13.927	2.9138	12.655	0	0	0	0
-0.54656	-13.916	2.9563	12.631	0	0	0	0
-0.56788	-13.899	2.9962	12.62	0	0	0	0
-0.60413	-13.876	3.0327	12.614	0	0	0	0
-0.66184	-13.847	3.064	12.613	0	0	0	0
-0.74353	-13.813	3.088	12.619	0	0	0	0
-0.84705	-13.775	3.104	12.636	0	0	0	0
-0.96666	-13.734	3.1135	12.663	0	0	0	0
-1.0954	-13.693	3.1193	12.699	0	0	0	0
-1.2274	-13.655	3.1237	12.739	0	0	0	0
-1.3598	-13.621	3.127	12.775	0	0	0	0
-1.492	-13.591	3.1267	12.797	0	0	0	0
-1.6249	-13.565	3.1191	12.802	0	0	0	0
-1.7592	-13.538	3.1007	12.786	0	0	0	0
-1.8942	-13.505	3.0707	12.75	0	0	0	0
-2.0288	-13.466	3.0314	12.704	0	0	0	0
-2.1624	-13.422	2.9868	12.662	0	0	0	0
-2.2961	-13.378	2.9401	12.635	0	0	0	0
-2.4337	-13.334	2.8935	12.623	0	0	0	0
-2.5804	-13.29	2.8482	12.619	0	0	0	0
-2.7394	-13.245	2.8044	12.619	0	0	0	0
-2.9091	-13.201	2.7619	12.623	0	0	0	0
-3.084	-13.158	2.7211	12.637	0	0	0	0
-3.2564	-13.117	2.6833	12.671	0	0	0	0
-3.4193	-13.077	2.6492	12.738	0	0	0	0
-3.5677	-13.032	2.6183	12.847	0	0	0	0
