## Supplementary material for "How to control unpredictable others in court-net sports": International match data: n5_1_4.txt

0.51548	-12.107	-2.0608	11.544	0	0	0.50009	-12.061
0.55028	-12.096	-2.0588	11.5	0	0	0	0
0.5943	-12.092	-2.052	11.441	0	0	0	0
0.64755	-12.099	-2.0422	11.371	0	0	0	0
0.70773	-12.118	-2.0316	11.295	0	0	0	0
0.77097	-12.15	-2.0221	11.22	0	0	0	0
0.83315	-12.198	-2.0145	11.152	0	0	0	0
0.89075	-12.258	-2.0093	11.099	0	0	0	0
0.94075	-12.324	-2.006	11.062	0	0	0	0
0.98096	-12.389	-2.0035	11.043	0	0	0	0
1.0104	-12.443	-2.0001	11.039	0	0	0	0
1.0291	-12.484	-1.9938	11.044	0	0	0	0
1.0368	-12.509	-1.9826	11.057	0	0	0	0
1.0326	-12.524	-1.9653	11.072	0	0	0	0
1.0155	-12.533	-1.9418	11.084	0	0	0	0
0.984	-12.542	-1.9135	11.084	0	0	0	0
0.93749	-12.558	-1.8823	11.062	0	0	0	0
0.87684	-12.584	-1.8496	11.009	-1.8402	10.993	0	0
0.80496	-12.624	-1.8167	10.921	0	0	0	0
0.72669	-12.677	-1.7852	10.801	0	0	0	0
0.64762	-12.742	-1.758	10.662	0	0	0	0
0.57266	-12.811	-1.7384	10.525	0	0	0	0
0.50495	-12.878	-1.7274	10.411	0	0	0	0
0.44569	-12.938	-1.7232	10.335	0	0	0	0
0.39483	-12.989	-1.7226	10.299	0	0	0	0
0.35169	-13.03	-1.7224	10.297	0	0	0	0
0.31531	-13.064	-1.7198	10.321	0	0	0	0
0.28464	-13.092	-1.7125	10.36	0	0	0	0
0.25881	-13.117	-1.699	10.403	0	0	0	0
0.23741	-13.14	-1.6783	10.443	0	0	0	0
0.22033	-13.165	-1.6498	10.482	0	0	0	0
0.20749	-13.196	-1.6122	10.525	0	0	-1.6422	10.432
0.19874	-13.237	-1.564	10.579	0	0	0	0
0.19375	-13.293	-1.5053	10.644	0	0	0	0
0.1921	-13.362	-1.4381	10.718	0	0	0	0
0.19311	-13.442	-1.3663	10.789	0	0	0	0
0.19575	-13.523	-1.2948	10.848	0	0	0	0
0.19851	-13.599	-1.2286	10.887	0	0	0	0
0.19942	-13.662	-1.1723	10.907	0	0	0	0
0.19622	-13.708	-1.129	10.914	0	0	0	0
0.1865	-13.736	-1.0991	10.913	0	0	0	0
0.16804	-13.748	-1.0799	10.907	0	0	0	0
0.13917	-13.751	-1.0664	10.903	0	0	0	0
0.099298	-13.752	-1.0527	10.902	0	0	0	0
0.04888	-13.761	-1.0334	10.909	0	0	0	0
-0.010734	-13.782	-1.0046	10.927	0	0	0	0
-0.077306	-13.813	-0.96382	10.958	0	0	0	0
-0.1477	-13.851	-0.90973	10.999	0	0	0	0
-0.21858	-13.894	-0.84253	11.047	0	0	0	0
-0.28753	-13.939	-0.7635	11.096	0	0	0	0
-0.35396	-13.985	-0.67402	11.146	0	0	0	0
-0.41924	-14.03	-0.57546	11.196	0	0	0	0
-0.48614	-14.072	-0.46977	11.248	0	0	0	0
-0.55783	-14.108	-0.35922	11.297	0	0	0	0
-0.63725	-14.137	-0.24573	11.334	0	0	0	0
-0.72643	-14.157	-0.13095	11.351	0	0	0	0
-0.82547	-14.167	-0.017967	11.346	0	0	0	0
-0.93169	-14.171	0.087438	11.326	0	0	0	0
-1.0393	-14.173	0.1785	11.294	-1.0473	-14.115	0	0
-1.1404	-14.176	0.25042	11.25	0	0	0	0
-1.2276	-14.183	0.3015	11.205	0	0	0	0
-1.2969	-14.197	0.33312	11.174	0	0	0	0
-1.3478	-14.214	0.34923	11.169	0	0	0	0
-1.3831	-14.231	0.35511	11.187	0	0	0	0
-1.4069	-14.244	0.35572	11.223	0	0	0	0
-1.4239	-14.251	0.35455	11.271	0	0	0	0
-1.4384	-14.253	0.35346	11.322	0	0	0	0
-1.454	-14.251	0.35308	11.367	0	0	0	0
-1.4729	-14.25	0.35359	11.403	0	0	0	0
-1.4949	-14.256	0.35521	11.43	0	0	-1.4781	-14.18
-1.5179	-14.276	0.35819	11.454	0	0	0	0
-1.5382	-14.314	0.36275	11.482	0	0	0	0
-1.5526	-14.373	0.36879	11.521	0	0	0	0
-1.5587	-14.45	0.37556	11.574	0	0	0	0
-1.556	-14.537	0.38146	11.641	0	0	0	0
-1.5454	-14.625	0.38451	11.715	0	0	0	0
-1.5289	-14.708	0.38351	11.791	0	0	0	0
-1.5096	-14.777	0.37876	11.859	0	0	0	0
-1.4907	-14.83	0.37231	11.914	0	0	0	0
-1.4745	-14.867	0.36793	11.949	0	0	0	0
-1.4623	-14.886	0.37032	11.963	0	0	0	0
-1.4535	-14.892	0.38369	11.961	0	0	0	0
-1.4463	-14.888	0.41072	11.945	0	0	0	0
-1.4378	-14.88	0.45274	11.921	0	0	0	0
-1.4259	-14.872	0.51033	11.898	0	0	0	0
-1.4101	-14.871	0.58345	11.885	0	0	0	0
-1.392	-14.877	0.6713	11.892	0	0	0	0
-1.3746	-14.889	0.7723	11.923	0	0	0	0
-1.3606	-14.903	0.88408	11.974	0	0	0	0
-1.3512	-14.91	1.0037	12.036	0	0	0	0
-1.3456	-14.904	1.1282	12.106	0	0	0	0
-1.3414	-14.882	1.2543	12.183	0	0	0	0
-1.3356	-14.84	1.3788	12.264	0	0	0	0
-1.3258	-14.78	1.4986	12.337	0	0	0	0
-1.3103	-14.703	1.6115	12.389	0	0	0	0
-1.288	-14.614	1.7164	12.412	0	0	0	0
-1.259	-14.517	1.814	12.408	0	0	0	0
-1.2244	-14.418	1.9077	12.389	0	0	0	0
-1.186	-14.323	2.003	12.376	1.9123	12.247	0	0
-1.1462	-14.236	2.1036	12.385	0	0	0	0
-1.1082	-14.159	2.2107	12.424	0	0	0	0
-1.0756	-14.092	2.3226	12.491	0	0	0	0
-1.0511	-14.033	2.4352	12.569	0	0	0	0
-1.0357	-13.98	2.5435	12.634	0	0	0	0
-1.0289	-13.931	2.6422	12.667	0	0	0	0
-1.0291	-13.885	2.7281	12.665	0	0	0	0
-1.034	-13.844	2.7995	12.635	0	0	0	0
-1.0419	-13.807	2.8566	12.588	0	0	0	0
-1.0526	-13.774	2.9012	12.538	0	0	0	0
-1.067	-13.742	2.9375	12.501	0	0	0	0
-1.0864	-13.705	2.9703	12.484	0	0	0	0
-1.1122	-13.663	3.0037	12.491	0	0	0	0
-1.1447	-13.614	3.0402	12.519	0	0	0	0
-1.1827	-13.562	3.0812	12.568	0	0	0	0
-1.2242	-13.512	3.1272	12.634	0	0	3.1233	12.604
-1.2667	-13.468	3.1784	12.716	0	0	0	0
-1.3075	-13.434	3.2343	12.811	0	0	0	0
-1.3445	-13.412	3.2933	12.915	0	0	0	0
-1.3764	-13.4	3.3532	13.024	0	0	0	0
-1.4028	-13.397	3.4117	13.13	0	0	0	0
-1.4246	-13.398	3.4663	13.218	0	0	0	0
-1.443	-13.399	3.5149	13.265	0	0	0	0
-1.4599	-13.397	3.5566	13.256	0	0	0	0
-1.4772	-13.39	3.5927	13.185	0	0	0	0
-1.4958	-13.377	3.6258	13.064	0	0	0	0
-1.5149	-13.357	3.6589	12.92	0	0	0	0
-1.5316	-13.333	3.6945	12.787	0	0	0	0
-1.5418	-13.31	3.7339	12.692	0	0	0	0
-1.5424	-13.29	3.7753	12.645	0	0	0	0
-1.5327	-13.279	3.8152	12.641	0	0	0	0
-1.5134	-13.276	3.8494	12.667	0	0	0	0
-1.4863	-13.283	3.8746	12.705	0	0	0	0
-1.4534	-13.298	3.8889	12.74	0	0	0	0
-1.4167	-13.317	3.8917	12.763	0	0	0	0
-1.3783	-13.337	3.8828	12.768	0	0	0	0
-1.3399	-13.354	3.8609	12.754	0	0	0	0
-1.3016	-13.365	3.8238	12.722	0	0	0	0
-1.2615	-13.369	3.7686	12.677	0	0	0	0
-1.2162	-13.364	3.6948	12.63	0	0	0	0
-1.1623	-13.353	3.604	12.598	0	0	0	0
-1.0979	-13.338	3.4985	12.596	0	0	0	0
-1.0232	-13.321	3.3799	12.619	-1.0715	-13.321	0	0
-0.94064	-13.309	3.251	12.647	0	0	0	0
-0.85489	-13.305	3.1173	12.666	0	0	0	0
-0.77178	-13.31	2.9859	12.67	0	0	0	0
-0.69707	-13.321	2.8634	12.659	0	0	0	0
-0.63548	-13.335	2.7544	12.633	0	0	0	0
-0.58992	-13.347	2.6607	12.595	0	0	0	0
-0.56071	-13.354	2.5805	12.553	0	0	0	0
-0.54575	-13.357	2.5093	12.516	0	0	0	0
-0.54146	-13.354	2.4411	12.493	0	0	0	0
-0.54372	-13.347	2.3704	12.488	0	0	0	0
-0.54824	-13.337	2.293	12.501	0	0	0	0
-0.55065	-13.324	2.2074	12.531	0	0	-0.56205	-13.311
-0.54671	-13.308	2.1143	12.576	0	0	0	0
-0.53287	-13.291	2.0161	12.628	0	0	0	0
-0.50685	-13.274	1.9167	12.679	0	0	0	0
-0.46813	-13.258	1.8199	12.724	0	0	0	0
-0.41811	-13.248	1.7293	12.766	0	0	0	0
-0.36006	-13.246	1.6473	12.807	0	0	0	0
-0.29867	-13.255	1.5758	12.844	0	0	0	0
-0.23907	-13.272	1.5151	12.875	0	0	0	0
-0.18537	-13.293	1.4641	12.898	0	0	0	0
-0.13925	-13.314	1.4206	12.914	0	0	0	0
-0.099856	-13.333	1.3817	12.925	0	0	0	0
-0.064729	-13.35	1.3441	12.933	0	0	0	0
-0.031046	-13.366	1.3023	12.941	0	0	0	0
0.003291	-13.385	1.2485	12.949	0	0	0	0
0.038906	-13.407	1.1749	12.961	0	0	0	0
0.075133	-13.431	1.0775	12.974	0	0	0	0
0.11074	-13.455	0.95668	12.989	0	0	0	0
0.14429	-13.478	0.81678	13.003	0	0	0	0
0.17446	-13.498	0.66487	13.013	0	0	0	0
0.20042	-13.515	0.50789	13.018	0	0	0	0
0.22207	-13.529	0.35041	13.019	0	0	0	0
0.23978	-13.54	0.19421	13.019	0	0	0	0
0.25427	-13.549	0.039835	13.03	0	0	0	0
0.26661	-13.556	-0.11183	13.059	0	0	0	0
0.27786	-13.564	-0.25973	13.109	0	0	0	0
0.28864	-13.572	-0.40327	13.17	0	0	0	0
0.29867	-13.58	-0.54185	13.229	0	0	0	0
0.30726	-13.589	-0.67476	13.278	0	0	0	0
0.3141	-13.597	-0.8027	13.314	0	0	0	0
0.31959	-13.607	-0.92812	13.335	0	0	0	0
0.32457	-13.62	-1.0526	13.335	0	0	0	0
0.32989	-13.636	-1.1741	13.309	0	0	0	0
0.33616	-13.655	-1.2876	13.256	0	0	0	0
0.34361	-13.678	-1.3906	13.187	0	0	0	0
0.352	-13.704	-1.485	13.124	0	0	0	0
0.36061	-13.732	-1.5759	13.094	0	0	0	0
0.36854	-13.762	-1.6686	13.111	0	0	0	0
0.37522	-13.792	-1.7654	13.171	0	0	0	0
0.38048	-13.821	-1.8648	13.255	0	0	0	0
0.38435	-13.85	-1.9631	13.341	0	0	0	0
0.38702	-13.877	-2.058	13.415	0	0	0	0
