## Supplementary material for "How to control unpredictable others in court-net sports": International match data: n5_1_5.txt

-0.88375	-12.117	3.9314	11.485	0	0	-0.87954	-12.086
-0.89094	-12.081	3.964	11.316	0	0	0	0
-0.89544	-12.062	3.9931	11.185	0	0	0	0
-0.89694	-12.062	4.0159	11.086	0	0	0	0
-0.89538	-12.081	4.0312	11.012	0	0	0	0
-0.89106	-12.115	4.0396	10.955	0	0	0	0
-0.88486	-12.163	4.043	10.912	0	0	0	0
-0.87857	-12.22	4.0438	10.878	0	0	0	0
-0.87451	-12.283	4.0446	10.849	0	0	0	0
-0.87482	-12.352	4.0478	10.819	0	0	0	0
-0.88077	-12.427	4.0557	10.783	0	0	0	0
-0.89244	-12.51	4.0701	10.745	0	0	0	0
-0.90842	-12.6	4.0918	10.711	0	0	0	0
-0.92586	-12.691	4.1202	10.693	0	0	0	0
-0.94138	-12.776	4.1537	10.703	0	0	0	0
-0.95251	-12.849	4.1911	10.745	0	0	0	0
-0.95865	-12.907	4.231	10.815	0	0	0	0
-0.96078	-12.949	4.2721	10.905	0	0	0	0
-0.96054	-12.98	4.3127	11.002	0	0	0	0
-0.95943	-13.003	4.3503	11.088	0	0	0	0
-0.95846	-13.024	4.3822	11.147	0	0	0	0
-0.95817	-13.047	4.4072	11.172	0	0	0	0
-0.95869	-13.075	4.4267	11.166	0	0	0	0
-0.95981	-13.108	4.4436	11.142	0	0	0	0
-0.96102	-13.144	4.4618	11.113	4.4234	11.062	0	0
-0.96166	-13.183	4.4835	11.087	0	0	0	0
-0.96128	-13.222	4.5089	11.069	0	0	0	0
-0.96006	-13.258	4.5359	11.057	0	0	0	0
-0.95891	-13.289	4.5626	11.049	0	0	0	0
-0.95937	-13.31	4.5887	11.04	0	0	0	0
-0.96319	-13.317	4.6154	11.035	0	0	0	0
-0.97194	-13.307	4.6455	11.038	0	0	0	0
-0.98654	-13.28	4.6823	11.052	0	0	0	0
-1.0072	-13.236	4.7284	11.083	0	0	0	0
-1.0334	-13.181	4.7851	11.133	0	0	4.7482	10.988
-1.0637	-13.119	4.8525	11.2	0	0	0	0
-1.0957	-13.058	4.9285	11.274	0	0	0	0
-1.1266	-13.004	5.0076	11.339	0	0	0	0
-1.1539	-12.961	5.0823	11.376	0	0	0	0
-1.1757	-12.93	5.1458	11.374	0	0	0	0
-1.1914	-12.911	5.1941	11.333	0	0	0	0
-1.2019	-12.902	5.2266	11.26	0	0	0	0
-1.2095	-12.897	5.2455	11.172	0	0	0	0
-1.2171	-12.892	5.2541	11.094	0	0	0	0
-1.2273	-12.882	5.2552	11.041	0	0	0	0
-1.242	-12.864	5.251	11.021	0	0	0	0
-1.262	-12.834	5.2423	11.035	0	0	0	0
-1.2881	-12.792	5.2293	11.073	0	0	0	0
-1.3205	-12.737	5.2114	11.121	0	0	0	0
-1.3592	-12.668	5.1883	11.164	0	0	0	0
-1.4026	-12.587	5.161	11.192	0	0	0	0
-1.4469	-12.499	5.1317	11.211	0	0	0	0
-1.4873	-12.41	5.1025	11.235	0	0	0	0
-1.5203	-12.325	5.0745	11.275	0	0	0	0
-1.5447	-12.249	5.0476	11.328	0	0	0	0
-1.5618	-12.184	5.0206	11.382	0	0	0	0
-1.5746	-12.128	4.9932	11.424	0	0	0	0
-1.5866	-12.077	4.9655	11.446	0	0	0	0
-1.6007	-12.027	4.9389	11.443	0	0	0	0
-1.619	-11.969	4.9147	11.418	0	0	0	0
-1.6419	-11.896	4.8932	11.381	0	0	0	0
-1.6693	-11.801	4.8735	11.343	0	0	0	0
-1.6998	-11.68	4.8531	11.311	0	0	0	0
-1.7303	-11.533	4.8293	11.29	0	0	0	0
-1.756	-11.367	4.7999	11.279	0	0	0	0
-1.7722	-11.192	4.7644	11.277	0	0	0	0
-1.7754	-11.017	4.724	11.281	0	0	0	0
-1.7643	-10.848	4.6811	11.287	0	0	0	0
-1.7407	-10.689	4.6387	11.294	0	0	0	0
-1.7092	-10.54	4.5986	11.3	-1.6988	-10.494	0	0
-1.6756	-10.397	4.5611	11.305	0	0	0	0
-1.6451	-10.256	4.526	11.309	0	0	0	0
-1.6212	-10.113	4.4936	11.314	0	0	0	0
-1.6055	-9.9692	4.4648	11.321	0	0	0	0
-1.5982	-9.8238	4.4409	11.332	0	0	0	0
-1.5982	-9.6783	4.4209	11.353	0	0	0	0
-1.6035	-9.5332	4.4016	11.385	0	0	0	0
-1.6117	-9.39	4.378	11.433	0	0	0	0
-1.6211	-9.2523	4.3456	11.493	0	0	0	0
-1.6302	-9.124	4.3006	11.557	0	0	-1.6298	-9.0328
-1.638	-9.007	4.2411	11.615	0	0	0	0
-1.6442	-8.9007	4.1679	11.657	0	0	0	0
-1.6487	-8.8041	4.0838	11.684	0	0	0	0
-1.6511	-8.7184	3.993	11.7	0	0	0	0
-1.6512	-8.6454	3.9	11.709	0	0	0	0
-1.649	-8.5856	3.8082	11.713	0	0	0	0
-1.6451	-8.5374	3.7203	11.713	0	0	0	0
-1.641	-8.4984	3.6377	11.708	0	0	0	0
-1.6383	-8.4664	3.561	11.698	0	0	0	0
-1.6388	-8.4385	3.4894	11.685	0	0	0	0
-1.6433	-8.4116	3.4208	11.666	0	0	0	0
-1.6524	-8.3832	3.3529	11.638	0	0	0	0
-1.6658	-8.3522	3.2846	11.598	0	0	0	0
-1.6825	-8.3186	3.215	11.548	0	0	0	0
-1.7007	-8.2825	3.1421	11.487	0	0	0	0
-1.7179	-8.2447	3.062	11.417	0	0	0	0
-1.7314	-8.2064	2.9703	11.337	0	0	0	0
-1.7389	-8.1697	2.8626	11.241	0	0	0	0
-1.7387	-8.1369	2.7348	11.124	0	0	0	0
-1.7297	-8.1121	2.5854	10.989	0	0	0	0
-1.7118	-8.1002	2.4174	10.849	0	0	0	0
-1.6856	-8.1056	2.2399	10.728	0	0	0	0
-1.6535	-8.1294	2.0643	10.645	0	0	0	0
-1.6194	-8.1704	1.901	10.601	0	0	0	0
-1.5866	-8.2271	1.7562	10.587	0	0	0	0
-1.5569	-8.2987	1.632	10.595	0	0	0	0
-1.5299	-8.3829	1.5254	10.619	0	0	0	0
-1.5037	-8.4743	1.4297	10.652	0	0	0	0
-1.4754	-8.5666	1.3366	10.682	0	0	0	0
-1.4414	-8.6552	1.2393	10.698	0	0	0	0
-1.3993	-8.7384	1.1343	10.696	0	0	0	0
-1.3483	-8.8162	1.0222	10.681	0	0	0	0
-1.2899	-8.8915	0.9069	10.654	0.51294	6.3071	0	0
-1.2254	-8.9707	0.79418	10.616	0	0	0	0
-1.1557	-9.0618	0.69042	10.572	0	0	0	0
-1.0813	-9.1697	0.60072	10.532	0	0	0	0
-1.0037	-9.2946	0.52763	10.504	0	0	0	0
-0.92505	-9.4326	0.47108	10.495	0	0	0	0
-0.84806	-9.5779	0.42917	10.504	0	0	0	0
-0.77673	-9.7232	0.39922	10.524	0	0	0	0
-0.71555	-9.8609	0.3784	10.549	0	0	0	0
-0.66745	-9.986	0.3641	10.578	0	0	0	0
-0.63233	-10.099	0.35421	10.613	0	0	0	0
-0.60743	-10.204	0.34717	10.649	0	0	0	0
-0.58872	-10.308	0.34185	10.68	0	0	0	0
-0.57227	-10.416	0.33714	10.693	0	0	0.18596	6.2441
-0.55491	-10.53	0.33186	10.676	0	0	0	0
-0.53452	-10.652	0.32503	10.619	0	0	0	0
-0.50969	-10.783	0.3163	10.514	0	0	0	0
-0.47922	-10.922	0.30641	10.36	0	0	0	0
-0.44222	-11.068	0.29706	10.171	0	0	0	0
-0.3986	-11.216	0.29005	9.9791	0	0	0	0
-0.34965	-11.359	0.28626	9.819	0	0	0	0
-0.29805	-11.487	0.28564	9.7127	0	0	0	0
-0.24735	-11.594	0.2875	9.6601	0	0	0	0
-0.2016	-11.677	0.29074	9.6485	0	0	0	0
-0.1657	-11.737	0.29413	9.6633	0	0	0	0
-0.14572	-11.78	0.29677	9.6941	0	0	0	0
-0.14817	-11.815	0.29831	9.7355	0	0	0	0
-0.17756	-11.85	0.29891	9.784	0	0	0	0
-0.2341	-11.895	0.29912	9.8358	0	0	0	0
-0.31325	-11.955	0.29976	9.8836	0	0	0	0
-0.40758	-12.029	0.3018	9.9178	0	0	0	0
-0.50988	-12.115	0.30621	9.9301	0	0	0	0
-0.61533	-12.207	0.31363	9.9157	0	0	0	0
-0.72178	-12.3	0.32402	9.8736	0	0	0	0
-0.82894	-12.391	0.33631	9.8068	0	0	0	0
-0.93736	-12.481	0.34874	9.7203	0	0	0	0
-1.0473	-12.573	0.3595	9.6195	0	0	0	0
-1.1577	-12.672	0.36706	9.5105	-0.20389	-2.2588	0	0
-1.2664	-12.777	0.37019	9.4008	0	0	0	0
-1.3709	-12.885	0.36835	9.2963	0	0	0	0
-1.4692	-12.991	0.36184	9.197	0	0	0	0
-1.5606	-13.088	0.35124	9.0954	0	0	0	0
-1.6454	-13.169	0.33658	8.9769	0	0	0	0
-1.7248	-13.234	0.3172	8.8241	0	0	0	0
-1.801	-13.285	0.29276	8.6257	0	0	0	0
-1.8755	-13.325	0.26419	8.3857	0	0	0	0
-1.9493	-13.356	0.23347	8.1244	0	0	0	0
-2.0222	-13.382	0.20236	7.8678	0	0	0	0
-2.094	-13.405	0.17147	7.6365	0	0	0	0
-2.1649	-13.426	0.14043	7.4403	0	0	0	0
-2.2351	-13.445	0.10855	7.2802	0	0	-0.39963	-2.4009
-2.3045	-13.464	0.075438	7.1533	0	0	0	0
-2.3727	-13.484	0.041274	7.0546	0	0	0	0
-2.4387	-13.508	0.006915	6.9773	0	0	0	0
-2.5013	-13.538	-0.026097	6.9125	0	0	0	0
-2.5592	-13.573	-0.055866	6.8531	0	0	0	0
-2.6101	-13.612	-0.080623	6.7971	0	0	0	0
-2.652	-13.652	-0.09925	6.7479	0	0	0	0
-2.6829	-13.689	-0.11191	6.7099	0	0	0	0
-2.702	-13.72	-0.1203	6.6823	0	0	0	0
-2.7091	-13.744	-0.12725	6.6581	0	0	0	0
-2.7047	-13.76	-0.13602	6.625	0	0	0	0
-2.6893	-13.769	-0.14963	6.5693	0	0	0	0
-2.663	-13.771	-0.17032	6.4815	0	0	0	0
-2.6249	-13.768	-0.19914	6.3624	0	0	0	0
-2.5738	-13.762	-0.23601	6.2233	0	0	0	0
-2.51	-13.754	-0.27928	6.0816	0	0	0	0
-2.4361	-13.747	-0.3251	5.9538	0	0	0	0
-2.3572	-13.743	-0.36836	5.8503	0	0	0	0
-2.2785	-13.744	-0.40528	5.7743	0	0	0	0
-2.2042	-13.75	-0.43484	5.7227	0	0	0	0
-2.1375	-13.759	-0.45791	5.6895	0	0	0	0
-2.0808	-13.77	-0.4761	5.6684	0	0	0	0
-2.0349	-13.782	-0.49155	5.653	0	0	0	0
-1.9989	-13.795	-0.50681	5.6371	0	0	0	0
-1.9709	-13.808	-0.52429	5.6183	0	0	0	0
-1.9489	-13.82	-0.54533	5.6002	0	0	0	0
-1.9307	-13.831	-0.5696	5.5883	0	0	0	0
-1.915	-13.84	-0.59529	5.5849	0	0	0	0
