## Supplementary material for "How to control unpredictable others in court-net sports": International match data: n5_2_1.txt

0.010316	-0.12105	-0.020602	0.10597	0	0	0.010262	-0.12123
0.010312	-0.12086	-0.020355	0.10487	0	0	0	0
0.010369	-0.12062	-0.020084	0.10382	0	0	0	0
0.010491	-0.12037	-0.019783	0.10289	0	0	0	0
0.010676	-0.12014	-0.019474	0.10206	0	0	0	0
0.010904	-0.11998	-0.019181	0.10129	0	0	0	0
0.011145	-0.11993	-0.018923	0.10055	0	0	0	0
0.011367	-0.11997	-0.018709	0.099903	0	0	0	0
0.011542	-0.12007	-0.01854	0.099444	0	0	0	0
0.011643	-0.12014	-0.018415	0.099211	0	0	0	0
0.011651	-0.12016	-0.018332	0.099174	0	0	0	0
0.011562	-0.12014	-0.018287	0.099245	0	0	0	0
0.011385	-0.12011	-0.018288	0.099277	0	0	0	0
0.011147	-0.12013	-0.01835	0.099093	0	0	0	0
0.010878	-0.12025	-0.018497	0.098581	0	0	0	0
0.0106	-0.12048	-0.018753	0.097817	0	0	0	0
0.010323	-0.12083	-0.019134	0.09704	0	0	0	0
0.010044	-0.12125	-0.019625	0.096441	0	0	0	0
0.009757	-0.12169	-0.020186	0.096046	0	0	0	0
0.009457	-0.12214	-0.020762	0.095765	0	0	0	0
0.009142	-0.12259	-0.021309	0.095504	0	0	0	0
0.008815	-0.12307	-0.021796	0.095213	0	0	0	0
0.008487	-0.1236	-0.022209	0.094898	0	0	0	0
0.008171	-0.12421	-0.022546	0.094604	0	0	0	0
0.007885	-0.12488	-0.02281	0.094368	-0.00411	0.016789	0	0
0.007646	-0.12554	-0.023007	0.094202	0	0	0	0
0.007469	-0.12613	-0.023142	0.094095	0	0	0	0
0.007356	-0.12661	-0.023228	0.094033	0	0	0	0
0.007297	-0.12696	-0.023276	0.094004	0	0	0	0
0.007276	-0.12722	-0.023299	0.094006	0	0	0	0
0.00728	-0.12744	-0.023313	0.094051	0	0	0	0
0.007308	-0.12768	-0.023334	0.094161	0	0	0	0
0.007368	-0.12797	-0.023376	0.094365	0	0	0	0
0.007476	-0.12836	-0.02345	0.094691	0	0	0	0
0.007647	-0.12885	-0.023561	0.095147	0	0	0	0
0.007889	-0.12944	-0.0237	0.095693	0	0	0	0
0.008198	-0.13015	-0.023842	0.096237	0	0	-0.005855	0.015863
0.00855	-0.13098	-0.023952	0.096677	0	0	0	0
0.008912	-0.1319	-0.024009	0.096999	0	0	0	0
0.009243	-0.13286	-0.024012	0.097279	0	0	0	0
0.009514	-0.1338	-0.023981	0.097619	0	0	0	0
0.009704	-0.13462	-0.023946	0.098065	0	0	0	0
0.009802	-0.13527	-0.023934	0.098587	0	0	0	0
0.009816	-0.13569	-0.023958	0.099082	0	0	0	0
0.009769	-0.13589	-0.02402	0.099422	0	0	0	0
0.009688	-0.1359	-0.024107	0.099512	0	0	0	0
0.00959	-0.13578	-0.024202	0.099335	0	0	0	0
0.009491	-0.1356	-0.02428	0.098945	0	0	0	0
0.009403	-0.13538	-0.024316	0.098427	0	0	0	0
0.009349	-0.13513	-0.024284	0.097871	0	0	0	0
0.009368	-0.13482	-0.02415	0.097391	0	0	0	0
0.009512	-0.13445	-0.023885	0.097119	0	0	0	0
0.009842	-0.13403	-0.023474	0.097165	0	0	0	0
0.010408	-0.13361	-0.022932	0.097592	0	0	0	0
0.011227	-0.13323	-0.022291	0.098394	0	0	0	0
0.012283	-0.13297	-0.021582	0.099472	0	0	0	0
0.013534	-0.13286	-0.020832	0.10063	0	0	0	0
0.014923	-0.1329	-0.020062	0.10162	0	0	0	0
0.016394	-0.13307	-0.019291	0.1023	0	0	0	0
0.017894	-0.13337	-0.018532	0.10263	0	0	0	0
0.019383	-0.13376	-0.017788	0.10274	0	0	0	0
0.020825	-0.13419	-0.017058	0.1028	0	0	0	0
0.022192	-0.13464	-0.016339	0.10298	0	0	0	0
0.023468	-0.13509	-0.015626	0.10339	0	0	0	0
0.024654	-0.13551	-0.014931	0.10412	0.011042	-0.038476	0	0
0.025753	-0.13588	-0.014271	0.10521	0	0	0	0
0.02677	-0.1362	-0.013655	0.10661	0	0	0	0
0.027703	-0.13643	-0.013077	0.10823	0	0	0	0
0.028549	-0.13656	-0.012518	0.10994	0	0	0	0
0.029301	-0.13663	-0.011959	0.11164	0	0	0	0
0.029959	-0.13666	-0.011383	0.11326	0	0	0	0
0.030534	-0.13669	-0.010771	0.11476	0	0	0.03055	-0.13669
0.031044	-0.13671	-0.010117	0.11613	0	0	0	0
0.031505	-0.13673	-0.009431	0.11733	0	0	0	0
0.031918	-0.13674	-0.008742	0.1183	0	0	0	0
0.032273	-0.13673	-0.008082	0.11892	0	0	0	0
0.032567	-0.1367	-0.007481	0.11916	0	0	0	0
0.032809	-0.13666	-0.006965	0.11908	0	0	0	0
0.033015	-0.13666	-0.006553	0.11884	0	0	0	0
0.0332	-0.13672	-0.006234	0.11865	0	0	0	0
0.033366	-0.13687	-0.005963	0.11867	0	0	0	0
0.033512	-0.13713	-0.005665	0.11901	0	0	0	0
0.033635	-0.13746	-0.00526	0.11969	0	0	0	0
0.033738	-0.13783	-0.004686	0.12058	0	0	0	0
0.033818	-0.13821	-0.003929	0.12146	0	0	0	0
0.033872	-0.13857	-0.003032	0.12204	0	0	0	0
0.033905	-0.13887	-0.002083	0.1222	0	0	0	0
0.033927	-0.13909	-0.001173	0.12197	0	0	0	0
0.033941	-0.13924	-0.000366	0.12151	0	0	0	0
0.033942	-0.13931	0.000332	0.121	0	0	0	0
0.033917	-0.13931	0.000978	0.12055	0	0	0	0
0.033843	-0.13925	0.001662	0.12021	0	0	0	0
0.033694	-0.13912	0.002457	0.11996	0	0	0	0
0.033437	-0.13893	0.003388	0.11978	0	0	0	0
0.033041	-0.13867	0.004419	0.1196	0	0	0	0
0.032487	-0.13833	0.005471	0.11939	0	0	0	0
0.031766	-0.1379	0.006464	0.1191	0	0	0	0
0.030874	-0.13739	0.007346	0.11872	0	0	0	0
0.029819	-0.13682	0.008103	0.11828	0	0	0	0
0.028628	-0.1362	0.008752	0.11784	0	0	0	0
0.027339	-0.13555	0.009328	0.11751	0	0	0	0
0.025992	-0.13491	0.009884	0.11738	0	0	0	0
0.024621	-0.1343	0.010473	0.11748	0	0	0	0
0.023258	-0.13377	0.01113	0.11776	0	0	0	0
0.021932	-0.13332	0.01187	0.11816	0	0	0	0
0.020671	-0.13293	0.012689	0.11855	0	0	0	0
0.019494	-0.13258	0.013581	0.11886	0	0	0	0
0.018403	-0.13223	0.014543	0.11904	0	0	0	0
0.017395	-0.1319	0.015563	0.11907	0	0	0	0
0.016469	-0.13164	0.016606	0.11896	0	0	0	0
0.015622	-0.13148	0.017625	0.1187	0	0	0	0
0.014851	-0.13144	0.01858	0.1183	0	0	0	0
0.014146	-0.13153	0.019424	0.11781	0	0	0	0
0.013484	-0.13171	0.020104	0.11727	0	0	0	0
0.012838	-0.13193	0.020577	0.11679	0	0	0	0
0.012196	-0.13216	0.020847	0.11642	0	0	0	0
0.011569	-0.13236	0.020957	0.11616	0	0	0	0
0.010973	-0.1325	0.020963	0.11601	0.02067	0.11608	0	0
0.010415	-0.13258	0.020914	0.11592	0	0	0	0
0.009884	-0.13263	0.020844	0.11587	0	0	0	0
0.009366	-0.13268	0.020776	0.11586	0	0	0	0
0.00885	-0.13278	0.020726	0.11588	0	0	0	0
0.008328	-0.13296	0.020709	0.11596	0	0	0	0
0.007799	-0.13326	0.020743	0.11613	0	0	0	0
0.00727	-0.13367	0.020845	0.11644	0	0	0	0
0.00676	-0.13419	0.021033	0.11692	0	0	0.020701	0.11582
0.006289	-0.13476	0.021315	0.11757	0	0	0	0
0.005878	-0.1353	0.02168	0.11835	0	0	0	0
0.005538	-0.13579	0.022098	0.11914	0	0	0	0
0.005268	-0.13618	0.022534	0.1198	0	0	0	0
0.005047	-0.13647	0.022955	0.12021	0	0	0	0
0.004839	-0.13669	0.023334	0.12032	0	0	0	0
0.004602	-0.13685	0.023651	0.12016	0	0	0	0
0.004292	-0.13696	0.023891	0.11982	0	0	0	0
0.003873	-0.137	0.024054	0.11944	0	0	0	0
0.003317	-0.13697	0.02415	0.11911	0	0	0	0
0.002603	-0.13686	0.024193	0.11886	0	0	0	0
0.001717	-0.13668	0.024191	0.11868	0	0	0	0
0.000655	-0.13647	0.024146	0.11854	0	0	0	0
-0.000573	-0.13626	0.024052	0.11838	0	0	0	0
-0.001929	-0.13609	0.023898	0.11816	0	0	0	0
-0.00336	-0.13599	0.023677	0.11784	0	0	0	0
-0.004814	-0.13596	0.023398	0.11743	0	0	0	0
-0.006264	-0.13598	0.023092	0.11697	0	0	0	0
-0.007704	-0.13599	0.022802	0.11654	0	0	0	0
-0.009143	-0.13591	0.022558	0.11621	0	0	0	0
-0.010588	-0.13567	0.022357	0.116	0	0	0	0
-0.012034	-0.13525	0.022162	0.11592	0	0	0	0
-0.013469	-0.13464	0.021914	0.11598	0	0	0	0
-0.01488	-0.13391	0.021549	0.11618	0	0	0	0
-0.016257	-0.13312	0.021021	0.11653	0	0	0	0
-0.017607	-0.13232	0.020322	0.11702	0	0	0	0
-0.018946	-0.13153	0.019486	0.11761	0	0	0	0
-0.020288	-0.13076	0.01858	0.11823	0	0	0	0
-0.02163	-0.13	0.017681	0.11888	0	0	0	0
-0.022952	-0.12924	0.016851	0.11956	0	0	0	0
-0.02422	-0.12848	0.016127	0.12029	0	0	0	0
-0.025408	-0.12775	0.015523	0.12104	0	0	0	0
-0.026515	-0.12702	0.015036	0.12169	0	0	0	0
-0.027566	-0.12625	0.014662	0.12214	0	0	0	0
-0.028577	-0.12544	0.014388	0.12233	0	0	0	0
-0.029544	-0.12461	0.014193	0.12233	0	0	0	0
-0.030447	-0.12381	0.014053	0.12224	0	0	0	0
-0.031267	-0.12308	0.013941	0.12211	-0.031351	-0.12214	0	0
-0.032	-0.12245	0.013846	0.122	0	0	0	0
-0.032653	-0.12191	0.013763	0.12192	0	0	0	0
-0.033233	-0.12146	0.013686	0.12187	0	0	0	0
-0.033751	-0.12105	0.01361	0.12184	0	0	0	0
-0.034222	-0.12065	0.013528	0.12184	0	0	0	0
-0.034665	-0.12019	0.013437	0.12184	0	0	0	0
-0.035094	-0.11969	0.013344	0.12184	0	0	0	0
-0.035516	-0.11916	0.013258	0.12184	0	0	0	0
-0.035927	-0.11864	0.013199	0.12184	0	0	0	0
-0.03632	-0.11817	0.013193	0.12182	0	0	0	0
-0.036689	-0.11775	0.01327	0.1218	0	0	0	0
-0.037031	-0.11736	0.013447	0.12177	0	0	0	0
-0.037344	-0.11699	0.013723	0.12176	0	0	-0.037186	-0.11679
-0.037629	-0.11662	0.014083	0.12178	0	0	0	0
-0.037896	-0.11624	0.014499	0.12185	0	0	0	0
-0.03816	-0.11585	0.014943	0.12202	0	0	0	0
-0.038439	-0.11544	0.015382	0.12229	0	0	0	0
-0.038734	-0.11505	0.015793	0.12267	0	0	0	0
-0.039039	-0.11472	0.016155	0.12312	0	0	0	0
-0.039345	-0.11446	0.016454	0.12358	0	0	0	0
-0.039643	-0.1143	0.016688	0.12405	0	0	0	0
-0.039919	-0.11421	0.016884	0.12456	0	0	0	0
-0.040157	-0.11419	0.017085	0.12517	0	0	0	0
-0.040355	-0.11421	0.017348	0.12593	0	0	0	0
-0.040518	-0.11427	0.017719	0.12682	0	0	0	0
-0.040647	-0.11435	0.01822	0.12771	0	0	0	0
-0.040736	-0.11446	0.018845	0.12842	0	0	0	0
-0.040778	-0.11461	0.019569	0.12882	0	0	0	0
-0.04077	-0.11479	0.020355	0.12884	0	0	0	0
-0.040707	-0.11499	0.02115	0.12857	0	0	0	0
-0.040575	-0.1152	0.021898	0.12811	0	0	0	0
-0.04035	-0.11544	0.022565	0.12761	0	0	0	0
-0.040006	-0.11573	0.023154	0.1272	0	0	0	0
-0.039522	-0.11608	0.023698	0.12694	0	0	0	0
-0.038887	-0.1165	0.024232	0.12686	0.023842	0.12614	0	0
-0.038108	-0.11699	0.02478	0.12697	0	0	0	0
-0.037208	-0.11757	0.025351	0.12726	0	0	0	0
-0.036228	-0.11823	0.025947	0.12768	0	0	0	0
-0.035216	-0.11896	0.026554	0.12816	0	0	0	0
-0.034217	-0.1197	0.027139	0.12861	0	0	0	0
-0.033267	-0.1204	0.027664	0.12895	0	0	0	0
-0.032382	-0.12101	0.028095	0.12918	0	0	0	0
-0.031559	-0.12152	0.028414	0.1293	0	0	0	0
-0.030793	-0.12193	0.028618	0.12936	0	0	0	0
-0.030075	-0.12226	0.028715	0.12936	0	0	0	0
-0.029399	-0.12252	0.028728	0.12935	0	0	0	0
-0.028757	-0.12275	0.028691	0.12932	0	0	0	0
-0.028134	-0.123	0.028639	0.1293	0	0	0	0
-0.027512	-0.1233	0.028599	0.12928	0	0	0	0
-0.026872	-0.12368	0.02859	0.12927	0	0	0	0
-0.026198	-0.12419	0.028627	0.12926	0	0	0.02836	0.12856
-0.025481	-0.12481	0.028712	0.12925	0	0	0	0
-0.024722	-0.12555	0.028834	0.12925	0	0	0	0
-0.023936	-0.12638	0.028976	0.12926	0	0	0	0
-0.023156	-0.12724	0.02912	0.12927	0	0	0	0
-0.02243	-0.12806	0.02925	0.12929	0	0	0	0
-0.0218	-0.12873	0.029355	0.12931	0	0	0	0
-0.021289	-0.12921	0.029435	0.12932	0	0	0	0
-0.020887	-0.12945	0.029491	0.12931	0	0	0	0
-0.020555	-0.1295	0.02952	0.12925	0	0	0	0
-0.020232	-0.12943	0.029515	0.12911	0	0	0	0
-0.019847	-0.12927	0.029469	0.12886	0	0	0	0
-0.019321	-0.12909	0.029383	0.12849	0	0	0	0
-0.018581	-0.12892	0.029262	0.12801	0	0	0	0
-0.017578	-0.12879	0.029127	0.12749	0	0	0	0
-0.016296	-0.12872	0.028993	0.12701	0	0	0	0
-0.014769	-0.12872	0.02886	0.12665	0	0	0	0
-0.013067	-0.12882	0.028695	0.12645	0	0	0	0
-0.011278	-0.12901	0.028445	0.12643	0	0	0	0
-0.00948	-0.12928	0.028052	0.1266	0	0	0	0
-0.007735	-0.12961	0.027467	0.12696	0	0	0	0
-0.006081	-0.12997	0.026675	0.12751	0	0	0	0
-0.004535	-0.13038	0.025709	0.12818	0	0	0	0
-0.0031	-0.13082	0.024642	0.12885	0	0	0	0
-0.001777	-0.1313	0.023552	0.12937	0	0	0	0
-0.000559	-0.13183	0.022497	0.1296	0	0	0	0
0.000572	-0.13237	0.021512	0.12954	0	0	0	0
0.001636	-0.1329	0.020617	0.12923	0.001318	-0.13246	0	0
0.002649	-0.13339	0.019827	0.12878	0	0	0	0
0.003614	-0.13381	0.019139	0.12829	0	0	0	0
0.004524	-0.13416	0.018535	0.1279	0	0	0	0
0.005368	-0.13445	0.01798	0.12772	0	0	0	0
0.006131	-0.1347	0.017436	0.12778	0	0	0.006222	-0.13407
0.006808	-0.13494	0.016869	0.12808	0	0	0	0
0.007403	-0.13517	0.016262	0.12853	0	0	0	0
0.007928	-0.1354	0.015613	0.12899	0	0	0	0
0.008401	-0.13561	0.014936	0.12927	0	0	0	0
0.008832	-0.13579	0.014255	0.12922	0	0	0	0
0.00923	-0.13592	0.013602	0.12874	0	0	0	0
0.009603	-0.13599	0.013009	0.12782	0	0	0	0
0.00996	-0.13602	0.012501	0.12657	0	0	0	0
0.010307	-0.13605	0.012083	0.12521	0	0	0	0
0.010646	-0.13611	0.011749	0.12404	0	0	0	0
0.010971	-0.13625	0.011488	0.12329	0	0	0	0
0.011278	-0.13649	0.01129	0.12305	0	0	0	0
0.011559	-0.13681	0.011153	0.12324	0	0	0	0
0.011807	-0.13718	0.011083	0.12367	0	0	0	0
0.012006	-0.13756	0.011097	0.1242	0	0	0	0
0.012135	-0.13789	0.011209	0.12474	0	0	0	0
0.012174	-0.13813	0.011424	0.12526	0	0	0	0
0.012116	-0.13828	0.011731	0.12571	0	0	0	0
0.011972	-0.13833	0.012095	0.12602	0	0	0	0
0.01176	-0.13835	0.012466	0.12613	0	0	0	0
0.011495	-0.13836	0.012801	0.12601	0	0	0	0
0.01119	-0.13842	0.013069	0.12573	0	0	0	0
0.010859	-0.13854	0.013255	0.1254	0	0	0	0
0.010514	-0.13873	0.013356	0.1251	0	0	0	0
0.010164	-0.13895	0.013382	0.12489	0	0	0	0
0.009806	-0.13915	0.013354	0.12475	0	0	0	0
0.00942	-0.1393	0.013292	0.12466	0.013202	0.12456	0	0
0.008966	-0.13933	0.013213	0.12457	0	0	0	0
0.008404	-0.13923	0.01313	0.12444	0	0	0	0
0.007709	-0.13897	0.013051	0.12423	0	0	0	0
0.006877	-0.13852	0.012985	0.1239	0	0	0	0
0.005928	-0.13792	0.012936	0.12348	0	0	0	0
0.004901	-0.13721	0.012903	0.12301	0	0	0	0
0.003844	-0.13649	0.012884	0.12257	0	0	0	0
0.002811	-0.13586	0.012874	0.12223	0	0	0	0
0.00186	-0.13537	0.01287	0.12201	0	0	0	0
0.00104	-0.13504	0.012868	0.12188	0	0	0	0
0.00039	-0.13487	0.012865	0.12182	0	0	0	0
-8.2e-05	-0.13485	0.012859	0.12179	0	0	0	0
-0.00039	-0.13493	0.012851	0.12179	0	0	0	0
-0.000563	-0.13507	0.012842	0.12178	0	0	0	0
-0.000627	-0.13522	0.012836	0.12176	0	0	0	0
-0.0006	-0.13535	0.012841	0.12173	0	0	0	0
-0.000494	-0.13548	0.012868	0.1217	0	0	0	0
-0.000319	-0.13564	0.012928	0.1217	0	0	0	0
-8.9e-05	-0.13586	0.013035	0.12176	0	0	0	0
0.000184	-0.13622	0.013197	0.12195	0	0	0.012867	0.12177
0.00049	-0.13672	0.013405	0.1223	0	0	0	0
0.000823	-0.13736	0.013633	0.12287	0	0	0	0
0.001169	-0.13808	0.013838	0.12367	0	0	0	0
0.001494	-0.13874	0.013986	0.12462	0	0	0	0
0.001763	-0.13927	0.014061	0.12558	0	0	0	0
0.001956	-0.13961	0.01407	0.1264	0	0	0	0
0.002074	-0.13975	0.014026	0.12699	0	0	0	0
0.002126	-0.13973	0.013943	0.12734	0	0	0	0
0.002118	-0.13958	0.013841	0.12746	0	0	0	0
0.002043	-0.13936	0.013741	0.12738	0	0	0	0
0.001871	-0.13912	0.01366	0.12713	0	0	0	0
0.001561	-0.13891	0.013605	0.12673	0	0	0	0
0.001066	-0.13875	0.013573	0.12624	0	0	0	0
0.000356	-0.13866	0.013552	0.12575	0	0	0	0
-0.000575	-0.13865	0.013532	0.12538	0	0	0	0
-0.001706	-0.13874	0.013502	0.1252	0	0	0	0
-0.002991	-0.13894	0.013457	0.12524	0	0	0	0
-0.004365	-0.13927	0.013385	0.12541	0	0	0	0
-0.005764	-0.13969	0.01328	0.12556	0	0	0	0
-0.007132	-0.14019	0.013144	0.12557	0	0	0	0
-0.008416	-0.14069	0.012994	0.12543	0	0	0	0
-0.009574	-0.14115	0.012856	0.12522	0	0	0	0
-0.010574	-0.14154	0.01275	0.12501	0	0	0	0
-0.011411	-0.14182	0.012682	0.12483	0	0	0	0
-0.0121	-0.14199	0.012649	0.12471	0	0	0	0
