## Supplementary material for "How to control unpredictable others in court-net sports": International match data: n5_2_2.txt

-0.016834	-0.12079	0.040244	0.12856	0	0	-0.01682	-0.12075
-0.016714	-0.12054	0.040466	0.12854	0	0	0	0
-0.01655	-0.12027	0.040729	0.12853	0	0	0	0
-0.016343	-0.12001	0.041008	0.12851	0	0	0	0
-0.016098	-0.11985	0.041279	0.1285	0	0	0	0
-0.015819	-0.11982	0.041527	0.12848	0	0	0	0
-0.015518	-0.1199	0.041741	0.12846	0	0	0	0
-0.015224	-0.12006	0.041909	0.12845	0	0	0	0
-0.014974	-0.12022	0.042024	0.12844	0	0	0	0
-0.014795	-0.12034	0.042085	0.12844	0	0	0	0
-0.01469	-0.12038	0.042099	0.12843	0	0	0	0
-0.014648	-0.12037	0.042082	0.12844	0	0	0	0
-0.01465	-0.12032	0.042056	0.12845	0	0	0	0
-0.014673	-0.12028	0.042054	0.12847	0	0	0	0
-0.014693	-0.12025	0.042117	0.12849	0	0	0	0
-0.014685	-0.12027	0.042294	0.12852	0	0	0	0
-0.014634	-0.12034	0.042637	0.12855	0	0	0	0
-0.014534	-0.12049	0.04318	0.12856	0	0	0	0
-0.014394	-0.12072	0.043921	0.12854	0	0	0	0
-0.014228	-0.121	0.044806	0.12845	0	0	0	0
-0.014045	-0.12131	0.045748	0.12826	0	0	0	0
-0.01385	-0.12161	0.046662	0.1279	0.046775	0.12793	0	0
-0.013647	-0.12189	0.047488	0.12733	0	0	0	0
-0.013438	-0.12217	0.048186	0.12653	0	0	0	0
-0.013231	-0.12248	0.048723	0.12553	0	0	0	0
-0.01304	-0.12283	0.049089	0.12442	0	0	0	0
-0.01288	-0.12323	0.049304	0.12335	0	0	0	0
-0.012763	-0.12366	0.04941	0.12244	0	0	0	0
-0.012697	-0.12411	0.049463	0.12181	0	0	0	0
-0.012689	-0.12456	0.049505	0.12151	0	0	0	0
-0.012748	-0.12498	0.049551	0.12149	0	0	0	0
-0.012882	-0.12533	0.049595	0.12164	0	0	0	0
-0.013096	-0.12562	0.049629	0.12184	0	0	0	0
-0.013385	-0.12585	0.049652	0.12202	0	0	0	0
-0.013733	-0.12609	0.049669	0.12217	0	0	0	0
-0.014108	-0.12639	0.049693	0.12229	0	0	0	0
-0.014469	-0.12681	0.049739	0.12242	0	0	0.049556	0.12188
-0.014779	-0.12738	0.049822	0.12259	0	0	0	0
-0.015012	-0.12811	0.049956	0.12284	0	0	0	0
-0.015163	-0.12893	0.050144	0.1232	0	0	0	0
-0.015239	-0.12976	0.050372	0.12366	0	0	0	0
-0.015259	-0.13051	0.050613	0.12415	0	0	0	0
-0.015249	-0.13107	0.050839	0.12457	0	0	0	0
-0.015234	-0.13142	0.051034	0.12482	0	0	0	0
-0.015239	-0.13157	0.051187	0.12486	0	0	0	0
-0.015292	-0.13154	0.051293	0.12465	0	0	0	0
-0.015434	-0.13137	0.051342	0.12422	0	0	0	0
-0.015708	-0.13111	0.051316	0.12359	0	0	0	0
-0.016152	-0.13081	0.051182	0.12289	0	0	0	0
-0.016782	-0.13051	0.050905	0.12227	0	0	0	0
-0.01759	-0.13026	0.050459	0.12191	0	0	0	0
-0.018546	-0.13007	0.049844	0.12193	0	0	0	0
-0.019608	-0.12994	0.049087	0.12231	0	0	0	0
-0.020728	-0.12986	0.048232	0.12296	0	0	0	0
-0.02186	-0.12982	0.047325	0.12371	0	0	0	0
-0.022967	-0.12981	0.046405	0.12442	0	0	0	0
-0.024027	-0.12982	0.045504	0.125	0	0	0	0
-0.02503	-0.12984	0.044643	0.12543	0	0	0	0
-0.02597	-0.12987	0.043832	0.12575	0	0	0	0
-0.026847	-0.12992	0.043066	0.12597	0	0	0	0
-0.027673	-0.12998	0.042334	0.12612	0	0	0	0
-0.028481	-0.13005	0.041608	0.1262	-0.027985	-0.12962	0	0
-0.029305	-0.13012	0.04084	0.12615	0	0	0	0
-0.030168	-0.13017	0.039971	0.12593	0	0	0	0
-0.031072	-0.13017	0.03896	0.12549	0	0	0	0
-0.031996	-0.13011	0.037814	0.12495	0	0	0	0
-0.032896	-0.13001	0.036591	0.12448	0	0	0	0
-0.033728	-0.12987	0.035371	0.12428	0	0	0	0
-0.034461	-0.12972	0.034228	0.12442	0	0	0	0
-0.035082	-0.12959	0.033212	0.12486	0	0	0	0
-0.035603	-0.1295	0.032335	0.12546	0	0	0	0
-0.036058	-0.12943	0.031574	0.12603	0	0	0	0
-0.036492	-0.12935	0.030901	0.12645	0	0	0	0
-0.036943	-0.1292	0.030285	0.12668	0	0	0	0
-0.037431	-0.12897	0.029687	0.12675	0	0	0	0
-0.03796	-0.12866	0.029062	0.12673	0	0	-0.037594	-0.12859
-0.038521	-0.12833	0.028369	0.12669	0	0	0	0
-0.039094	-0.12805	0.027591	0.12665	0	0	0	0
-0.039655	-0.12788	0.02674	0.12664	0	0	0	0
-0.040179	-0.12782	0.02586	0.12664	0	0	0	0
-0.040646	-0.12789	0.025008	0.12667	0	0	0	0
-0.041056	-0.12805	0.024227	0.12671	0	0	0	0
-0.041423	-0.12827	0.023544	0.12675	0	0	0	0
-0.041763	-0.12849	0.022975	0.12679	0	0	0	0
-0.042087	-0.12868	0.022519	0.12682	0	0	0	0
-0.042397	-0.12883	0.02216	0.12684	0	0	0	0
-0.042687	-0.12893	0.02187	0.12686	0	0	0	0
-0.042941	-0.12899	0.021623	0.12686	0	0	0	0
-0.043148	-0.12903	0.0214	0.12684	0	0	0	0
-0.0433	-0.12906	0.021201	0.12681	0	0	0	0
-0.043403	-0.12912	0.021041	0.12676	0	0	0	0
-0.043464	-0.12923	0.020928	0.12671	0	0	0	0
-0.043481	-0.1294	0.020864	0.12668	0	0	0	0
-0.043444	-0.12963	0.020849	0.1267	0	0	0	0
-0.043329	-0.12988	0.020883	0.12682	0	0	0	0
-0.043104	-0.13012	0.020971	0.12713	0	0	0	0
-0.042734	-0.13031	0.021116	0.12767	0	0	0	0
-0.042194	-0.13043	0.021315	0.1285	0	0	0	0
-0.041477	-0.13049	0.021553	0.12959	0	0	0	0
-0.040594	-0.13052	0.021803	0.13087	0	0	0	0
-0.039568	-0.13057	0.022041	0.1322	0	0	0	0
-0.03843	-0.13068	0.022249	0.13341	0	0	0	0
-0.037221	-0.13086	0.022419	0.13437	0	0	0	0
-0.03599	-0.13111	0.022543	0.13503	0	0	0	0
-0.034784	-0.13135	0.022622	0.13542	0.022553	0.13483	0	0
-0.033638	-0.13154	0.022664	0.1356	0	0	0	0
-0.032567	-0.13165	0.022679	0.13565	0	0	0	0
-0.031573	-0.13173	0.022677	0.13562	0	0	0	0
-0.030661	-0.13179	0.022666	0.13557	0	0	0	0
-0.029823	-0.13187	0.022651	0.13552	0	0	0	0
-0.029042	-0.13197	0.022637	0.13549	0	0	0	0
-0.028288	-0.13207	0.022627	0.13547	0	0	0	0
-0.027538	-0.13215	0.022624	0.13547	0	0	0	0
-0.026769	-0.13221	0.022633	0.13547	0	0	0	0
-0.025958	-0.13225	0.02266	0.13545	0	0	0	0
-0.025091	-0.1323	0.022711	0.13539	0	0	0	0
-0.024158	-0.1324	0.022789	0.13527	0	0	0	0
-0.023162	-0.1326	0.022894	0.13506	0	0	0	0
-0.022115	-0.13293	0.023027	0.13475	0	0	0.022811	0.13478
-0.02104	-0.1334	0.02319	0.13437	0	0	0	0
-0.019979	-0.13397	0.023383	0.13395	0	0	0	0
-0.018985	-0.13458	0.023593	0.13358	0	0	0	0
-0.018107	-0.13518	0.023803	0.13328	0	0	0	0
-0.017375	-0.1357	0.023994	0.13306	0	0	0	0
-0.016798	-0.13611	0.024164	0.13293	0	0	0	0
-0.01636	-0.13639	0.024325	0.13292	0	0	0	0
-0.016038	-0.13656	0.024492	0.13302	0	0	0	0
-0.015806	-0.13665	0.024669	0.13317	0	0	0	0
-0.015644	-0.13669	0.024848	0.13329	0	0	0	0
-0.015539	-0.13675	0.025011	0.13328	0	0	0	0
-0.015473	-0.13685	0.025146	0.13313	0	0	0	0
-0.015438	-0.13703	0.025243	0.13292	0	0	0	0
-0.015428	-0.13727	0.025296	0.1327	0	0	0	0
-0.015446	-0.13755	0.025306	0.13254	0	0	0	0
-0.015481	-0.13781	0.025274	0.13243	0	0	0	0
-0.015514	-0.13802	0.025201	0.13238	0	0	0	0
-0.015525	-0.13817	0.025093	0.13236	0	0	0	0
-0.01551	-0.13824	0.024954	0.13234	0	0	0	0
-0.015491	-0.13822	0.024775	0.13231	0	0	0	0
-0.015515	-0.13813	0.024528	0.13225	0	0	0	0
-0.015645	-0.13799	0.024164	0.13213	0	0	0	0
-0.015935	-0.13783	0.023636	0.13195	-0.015563	-0.13691	0	0
-0.01642	-0.13771	0.02292	0.13173	0	0	0	0
-0.017101	-0.13764	0.022037	0.13152	0	0	0	0
-0.017943	-0.13764	0.021044	0.13133	0	0	0	0
-0.018871	-0.13768	0.020009	0.13112	0	0	0	0
-0.019799	-0.13774	0.019005	0.13082	0	0	0	0
-0.020642	-0.13782	0.018099	0.13031	0	0	0	0
-0.021344	-0.13789	0.017345	0.12955	0	0	0	0
-0.021888	-0.13797	0.016774	0.12857	0	0	0	0
-0.022293	-0.13803	0.01639	0.12748	0	0	0	0
-0.022606	-0.13809	0.016173	0.12643	0	0	0	0
-0.022876	-0.13814	0.016081	0.12556	0	0	0	0
-0.023146	-0.13817	0.016065	0.12493	0	0	0	0
-0.023443	-0.13818	0.016082	0.12449	0	0	-0.023186	-0.13773
-0.023787	-0.13818	0.016096	0.12417	0	0	0	0
-0.024182	-0.13818	0.016078	0.12389	0	0	0	0
-0.024623	-0.13818	0.016011	0.12356	0	0	0	0
-0.025092	-0.1382	0.015886	0.12317	0	0	0	0
-0.025557	-0.13828	0.015711	0.12274	0	0	0	0
-0.025989	-0.13845	0.015513	0.12234	0	0	0	0
-0.026372	-0.13872	0.015326	0.12203	0	0	0	0
-0.026717	-0.13911	0.015175	0.12181	0	0	0	0
-0.027042	-0.13957	0.015065	0.12168	0	0	0	0
-0.027359	-0.14008	0.01499	0.12162	0	0	0	0
-0.027665	-0.14057	0.01494	0.12161	0	0	0	0
-0.027946	-0.14101	0.014908	0.12165	0	0	0	0
-0.028187	-0.14137	0.014895	0.12175	0	0	0	0
-0.028375	-0.14166	0.014902	0.12192	0	0	0	0
-0.028502	-0.14188	0.014928	0.12218	0	0	0	0
-0.02856	-0.14206	0.014962	0.12252	0	0	0	0
-0.028543	-0.14219	0.014981	0.12292	0	0	0	0
-0.028449	-0.14229	0.014948	0.12329	0	0	0	0
-0.028286	-0.14236	0.014831	0.12352	0	0	0	0
-0.02806	-0.14238	0.014614	0.12355	0	0	0	0
-0.027769	-0.14235	0.014318	0.12338	0	0	0	0
-0.027404	-0.14223	0.013991	0.12307	0	0	0	0
-0.026957	-0.14201	0.01369	0.12272	0	0	0	0
-0.02641	-0.14167	0.013446	0.12241	0	0	0	0
-0.025742	-0.14125	0.01326	0.12214	0	0	0	0
-0.024929	-0.14076	0.01311	0.12189	0	0	0	0
-0.023973	-0.14027	0.01296	0.1216	0	0	0	0
-0.022905	-0.13981	0.012773	0.12124	0	0	0	0
-0.021777	-0.13941	0.012513	0.12077	0	0	0	0
-0.020645	-0.13905	0.012155	0.12021	0	0	0	0
-0.019556	-0.13872	0.011694	0.11962	0	0	0	0
-0.018529	-0.13836	0.011145	0.11902	0	0	0	0
-0.017558	-0.13797	0.010533	0.11844	0	0	0	0
-0.016627	-0.13758	0.00989	0.11792	0	0	0	0
-0.015729	-0.13722	0.009245	0.11749	0	0	0	0
-0.014866	-0.13693	0.008593	0.11715	0.00824	0.11638	0	0
-0.014052	-0.13673	0.007899	0.11687	0	0	0	0
-0.0133	-0.13659	0.007118	0.11658	0	0	0	0
-0.012617	-0.13648	0.00623	0.11621	0	0	0	0
-0.012006	-0.13636	0.005264	0.11572	0	0	0	0
-0.01146	-0.13625	0.004286	0.11511	0	0	0	0
-0.010967	-0.13609	0.003362	0.11442	0	0	0	0
-0.010508	-0.13586	0.002532	0.11372	0	0	0	0
-0.010072	-0.13553	0.001814	0.11309	0	0	0	0
-0.009653	-0.13509	0.001219	0.11258	0	0	0	0
-0.009249	-0.13457	0.000752	0.11226	0	0	0	0
-0.008846	-0.13401	0.000404	0.11212	0	0	0	0
-0.008423	-0.13349	0.000148	0.11217	0	0	0	0
-0.007952	-0.13309	-5e-05	0.11239	0	0	0	0
-0.00742	-0.13288	-0.000226	0.11275	0	0	0	0
-0.006835	-0.13288	-0.000404	0.11321	0	0	8.6e-05	0.11166
-0.006229	-0.13306	-0.000585	0.11366	0	0	0	0
-0.005641	-0.13335	-0.000755	0.114	0	0	0	0
-0.00511	-0.13372	-0.000904	0.11413	0	0	0	0
-0.004664	-0.13409	-0.001035	0.11404	0	0	0	0
-0.004316	-0.13442	-0.00116	0.11374	0	0	0	0
-0.00406	-0.13468	-0.001281	0.11331	0	0	0	0
-0.003882	-0.13484	-0.001391	0.11286	0	0	0	0
-0.003772	-0.1349	-0.001481	0.11247	0	0	0	0
-0.003732	-0.13486	-0.001543	0.11218	0	0	0	0
-0.003774	-0.13473	-0.001566	0.112	0	0	0	0
-0.003916	-0.13455	-0.001534	0.11194	0	0	0	0
-0.00417	-0.13433	-0.001426	0.11204	0	0	0	0
-0.004545	-0.13414	-0.001224	0.11233	0	0	0	0
-0.005038	-0.13399	-0.000923	0.11285	0	0	0	0
-0.005636	-0.1339	-0.000543	0.11358	0	0	0	0
-0.006304	-0.13387	-0.000112	0.11443	0	0	0	0
-0.006992	-0.1339	0.00035	0.11529	0	0	0	0
-0.007654	-0.13398	0.000841	0.11604	0	0	0	0
-0.008277	-0.13409	0.001362	0.11661	0	0	0	0
-0.008873	-0.13423	0.001913	0.11693	0	0	0	0
-0.009469	-0.13438	0.002471	0.11701	0	0	0	0
-0.010097	-0.13455	0.002997	0.11689	0	0	0	0
-0.010786	-0.13474	0.003445	0.11661	0	0	0	0
-0.011558	-0.13498	0.0038	0.11623	-0.011277	-0.13444	0	0
-0.01242	-0.1353	0.004082	0.11581	0	0	0	0
-0.013363	-0.1357	0.004343	0.11539	0	0	0	0
-0.014359	-0.13619	0.004635	0.11506	0	0	0	0
-0.015366	-0.13674	0.004992	0.11495	0	0	0	0
-0.016336	-0.1373	0.005426	0.11518	0	0	0	0
-0.017228	-0.13784	0.005918	0.1158	0	0	0	0
-0.018017	-0.13831	0.006439	0.11677	0	0	0	0
-0.018697	-0.13871	0.006963	0.11801	0	0	0	0
-0.019284	-0.13903	0.007469	0.11944	0	0	0	0
-0.019805	-0.13929	0.007945	0.12095	0	0	0	0
-0.020296	-0.13946	0.008392	0.12245	0	0	0	0
-0.020787	-0.13957	0.008821	0.12385	0	0	0	0
-0.021299	-0.13962	0.009243	0.12514	0	0	-0.021481	-0.13912
-0.021843	-0.13966	0.009658	0.12629	0	0	0	0
-0.022427	-0.13972	0.010057	0.12728	0	0	0	0
-0.023046	-0.13983	0.010424	0.12802	0	0	0	0
-0.023686	-0.14	0.010744	0.12844	0	0	0	0
-0.024314	-0.14028	0.011	0.12852	0	0	0	0
-0.024889	-0.14068	0.011185	0.12838	0	0	0	0
-0.025378	-0.14122	0.011302	0.12815	0	0	0	0
-0.025764	-0.14186	0.011367	0.12793	0	0	0	0
-0.026048	-0.14258	0.011397	0.12778	0	0	0	0
-0.026242	-0.14333	0.011411	0.1277	0	0	0	0
-0.026363	-0.14407	0.011417	0.1277	0	0	0	0
-0.026432	-0.14477	0.011423	0.12774	0	0	0	0
-0.026467	-0.1454	0.011424	0.12777	0	0	0	0
-0.026479	-0.14593	0.011411	0.12773	0	0	0	0
-0.026466	-0.14635	0.011364	0.12753	0	0	0	0
-0.026414	-0.14666	0.011262	0.12707	0	0	0	0
-0.026302	-0.14685	0.011078	0.12626	0	0	0	0
-0.026106	-0.14694	0.010796	0.12505	0	0	0	0
-0.02581	-0.14698	0.010419	0.12351	0	0	0	0
-0.025414	-0.14703	0.009968	0.1218	0	0	0	0
-0.024936	-0.14714	0.009471	0.12012	0	0	0	0
-0.024399	-0.1473	0.008938	0.11864	0	0	0	0
-0.023836	-0.14751	0.008365	0.11739	0	0	0	0
-0.023287	-0.14774	0.007743	0.11634	0	0	0	0
-0.022789	-0.14796	0.007076	0.1154	0	0	0	0
-0.022365	-0.14813	0.00639	0.11454	0	0	0	0
-0.022011	-0.14824	0.00572	0.11373	0	0	0	0
-0.021711	-0.14827	0.005106	0.113	0	0	0	0
-0.021434	-0.14821	0.004577	0.11239	0	0	0	0
-0.021136	-0.14804	0.004141	0.11188	0	0	0	0
-0.020762	-0.14776	0.003779	0.11143	0	0	0	0
-0.020265	-0.14734	0.003447	0.11102	0	0	0	0
-0.019621	-0.14679	0.003086	0.11062	0	0	0	0
-0.018828	-0.1461	0.00264	0.11033	0	0	0	0
-0.0179	-0.14532	0.002062	0.11028	0	0	0	0
-0.016863	-0.14448	0.001324	0.11061	0	0	0	0
-0.015758	-0.14363	0.000429	0.11133	0	0	0	0
-0.014628	-0.14279	-0.00057	0.11226	0	0	0	0
-0.013506	-0.14196	-0.001592	0.11313	0	0	0	0
-0.012415	-0.14118	-0.002567	0.11382	0	0	0	0
-0.011376	-0.14044	-0.003452	0.11435	0	0	0	0
-0.01041	-0.13978	-0.004227	0.11492	0	0	0	0
-0.009525	-0.13917	-0.004892	0.11569	0	0	0	0
-0.008721	-0.13864	-0.005453	0.11669	0	0	0	0
-0.007996	-0.1382	-0.005916	0.1178	0	0	0	0
-0.007356	-0.13784	-0.006276	0.11882	-0.006494	0.12012	0	0
-0.006811	-0.13758	-0.006533	0.11961	0	0	0	0
-0.006355	-0.13742	-0.006699	0.12013	0	0	0	0
-0.005958	-0.13734	-0.006791	0.12043	0	0	0	0
-0.005572	-0.13732	-0.006829	0.12056	0	0	0	0
-0.005154	-0.13733	-0.006832	0.12059	0	0	0	0
-0.004684	-0.13734	-0.006816	0.12056	0	0	0	0
-0.004172	-0.13731	-0.006793	0.1205	0	0	0	0
-0.003648	-0.13723	-0.006772	0.12045	0	0	0	0
-0.003141	-0.1371	-0.006761	0.12041	0	0	0	0
-0.002664	-0.13694	-0.006766	0.12039	0	0	0	0
-0.002218	-0.1368	-0.006796	0.12038	0	0	0	0
-0.001796	-0.13673	-0.006858	0.12038	0	0	0	0
-0.001392	-0.13676	-0.006955	0.12039	0	0	0	0
-0.000999	-0.13692	-0.007085	0.1204	0	0	-0.006757	0.12011
-0.000615	-0.13722	-0.007231	0.1204	0	0	0	0
-0.000241	-0.13764	-0.007374	0.12039	0	0	0	0
0.000111	-0.13813	-0.0075	0.12035	0	0	0	0
0.000428	-0.13863	-0.007609	0.12029	0	0	0	0
0.000702	-0.13908	-0.00771	0.1202	0	0	0	0
0.000935	-0.13943	-0.007808	0.12009	0	0	0	0
0.001138	-0.13964	-0.007899	0.12	0	0	0	0
0.001341	-0.13969	-0.007964	0.11996	0	0	0	0
0.00159	-0.13959	-0.007979	0.12	0	0	0	0
0.001943	-0.13933	-0.007931	0.12009	0	0	0	0
0.002455	-0.13894	-0.00783	0.12019	0	0	0	0
0.003163	-0.13845	-0.007698	0.12027	0	0	0	0
0.004087	-0.13789	-0.007545	0.12034	0	0	0	0
0.005223	-0.13729	-0.007363	0.12038	0	0	0	0
0.006539	-0.1367	-0.007139	0.12041	0	0	0	0
0.007982	-0.13617	-0.006866	0.12045	0	0	0	0
0.009487	-0.13571	-0.006542	0.12049	0	0	0	0
0.011008	-0.13528	-0.006181	0.12055	0	0	0	0
0.012518	-0.13488	-0.005816	0.12063	0	0	0	0
0.01401	-0.1345	-0.005483	0.12068	0	0	0	0
0.015495	-0.13414	-0.005208	0.12069	0	0	0	0
0.017	-0.13383	-0.004995	0.12064	0	0	0	0
0.018569	-0.13358	-0.004843	0.12057	0	0	0	0
0.020235	-0.13343	-0.004738	0.12052	0	0	0	0
0.022002	-0.13338	-0.004657	0.12056	0	0	0	0
0.023854	-0.13339	-0.004563	0.1207	0	0	0	0
0.025759	-0.13344	-0.004418	0.12093	0.025716	-0.1337	0	0
0.027674	-0.13347	-0.00419	0.1212	0	0	0	0
0.029552	-0.13348	-0.003864	0.12142	0	0	0	0
0.03135	-0.13344	-0.003451	0.1215	0	0	0	0
0.03303	-0.13338	-0.002987	0.12139	0	0	0	0
0.034565	-0.13331	-0.002527	0.12113	0	0	0	0
0.035947	-0.13323	-0.002124	0.12083	0	0	0	0
0.037183	-0.13313	-0.001814	0.12057	0	0	0	0
0.0383	-0.13302	-0.001595	0.12039	0	0	0	0
0.039333	-0.13291	-0.001433	0.12029	0	0	0	0
0.040318	-0.1328	-0.001292	0.12022	0	0	0	0
0.041277	-0.1327	-0.001136	0.12013	0	0	0.040853	-0.13257
0.042219	-0.13258	-0.000941	0.11995	0	0	0	0
0.043137	-0.13242	-0.000703	0.11962	0	0	0	0
0.04402	-0.13222	-0.000437	0.11908	0	0	0	0
0.044851	-0.13198	-0.000163	0.1183	0	0	0	0
0.045601	-0.13174	0.000108	0.11735	0	0	0	0
0.046239	-0.13154	0.000376	0.11641	0	0	0	0
0.04675	-0.13139	0.000651	0.1157	0	0	0	0
0.047155	-0.13131	0.000941	0.11539	0	0	0	0
0.047503	-0.13126	0.001251	0.11545	0	0	0	0
0.047841	-0.13122	0.001578	0.11572	0	0	0	0
0.048193	-0.13115	0.001917	0.11604	0	0	0	0
0.048557	-0.13105	0.002257	0.11634	0	0	0	0
0.048918	-0.1309	0.002586	0.11658	0	0	0	0
0.049247	-0.13072	0.002895	0.11671	0	0	0	0
0.049513	-0.13056	0.003181	0.11669	0	0	0	0
0.049697	-0.13048	0.003453	0.1165	0	0	0	0
0.049801	-0.13049	0.003728	0.11615	0	0	0	0
0.049848	-0.13058	0.004024	0.11571	0	0	0	0
0.049874	-0.13072	0.004345	0.11525	0	0	0	0
0.049912	-0.13087	0.004672	0.11483	0	0	0	0
0.049971	-0.13101	0.004981	0.11443	0	0	0	0
0.050027	-0.13109	0.005258	0.11402	0	0	0	0
0.050031	-0.13111	0.005504	0.11357	0	0	0	0
0.049938	-0.13103	0.005728	0.11305	0	0	0	0
0.049717	-0.13086	0.005937	0.11253	0	0	0	0
0.049351	-0.1306	0.006132	0.11208	0	0	0	0
0.048836	-0.13028	0.006313	0.1118	0	0	0	0
0.048178	-0.1299	0.006475	0.11175	0	0	0	0
0.047383	-0.1295	0.006615	0.11201	0	0	0	0
0.046461	-0.12912	0.006735	0.11261	0	0	0	0
0.04543	-0.1288	0.006842	0.11358	0	0	0	0
0.044323	-0.12854	0.006942	0.11485	0	0	0	0
0.043181	-0.12837	0.007033	0.11623	0	0	0	0
0.042032	-0.12829	0.007113	0.11749	0	0	0	0
0.040896	-0.12831	0.007175	0.11845	0	0	0	0
0.03978	-0.12839	0.007217	0.11908	0	0	0	0
0.038701	-0.1285	0.007237	0.11946	0	0	0	0
0.037683	-0.12859	0.007235	0.11969	0	0	0	0
0.036748	-0.12863	0.007208	0.11989	0	0	0	0
0.035909	-0.12862	0.007154	0.12019	0	0	0	0
0.035169	-0.12857	0.007071	0.12067	0	0	0	0
0.034513	-0.12852	0.006962	0.12135	0	0	0	0
0.033906	-0.12849	0.006839	0.12217	0	0	0	0
0.033302	-0.1285	0.006714	0.12302	0	0	0	0
0.032664	-0.12853	0.006585	0.12377	0	0	0	0
0.031971	-0.12859	0.006436	0.12439	0	0	0	0
0.03122	-0.12869	0.00625	0.12492	0	0	0	0
0.03042	-0.12884	0.006025	0.12547	0	0	0	0
0.02959	-0.12904	0.005771	0.12615	0	0	0	0
0.028762	-0.1293	0.005506	0.12703	0	0	0	0
0.027975	-0.12961	0.005256	0.12807	0	0	0	0
0.027256	-0.12997	0.005058	0.12911	0	0	0	0
0.026621	-0.13034	0.004959	0.12984	0	0	0	0
0.026075	-0.13066	0.005004	0.12992	0	0	0	0
0.025616	-0.13092	0.005208	0.12918	0	0	0	0
