## Supplementary material for "How to control unpredictable others in court-net sports": International match data: n5_2_3.txt

-0.013318	-0.11979	0.038203	0.097678	0	0	-0.013204	-0.11998
-0.013055	-0.11939	0.038035	0.097812	0	0	0	0
-0.012816	-0.11891	0.037892	0.098028	0	0	0	0
-0.012603	-0.11843	0.037767	0.09834	0	0	0	0
-0.012411	-0.11803	0.037656	0.098739	0	0	0	0
-0.012237	-0.11778	0.037553	0.099173	0	0	0	0
-0.012076	-0.11768	0.037459	0.099573	0	0	0	0
-0.011926	-0.11769	0.037371	0.099882	0	0	0	0
-0.011786	-0.11774	0.037286	0.10008	0	0	0	0
-0.011663	-0.1178	0.037201	0.10019	0	0	0	0
-0.011563	-0.11784	0.037118	0.1002	0	0	0	0
-0.01149	-0.11786	0.03705	0.10014	0	0	0	0
-0.011433	-0.11788	0.037022	0.10001	0	0	0	0
-0.011364	-0.11792	0.037069	0.099835	0	0	0	0
-0.01125	-0.118	0.037227	0.099634	0	0	0	0
-0.01106	-0.11814	0.037529	0.09945	0	0	0	0
-0.010774	-0.11835	0.037986	0.099304	0	0	0	0
-0.010396	-0.11863	0.038585	0.099155	0	0	0	0
-0.009948	-0.119	0.039292	0.098908	0	0	0	0
-0.009458	-0.11945	0.040071	0.098486	0	0	0	0
-0.00896	-0.11998	0.040891	0.097882	0	0	0	0
-0.008489	-0.12056	0.041734	0.097155	0	0	0	0
-0.00807	-0.12112	0.042581	0.096389	0	0	0	0
-0.007711	-0.12165	0.043415	0.095654	0.043821	0.094867	0	0
-0.007419	-0.12212	0.044216	0.094979	0	0	0	0
-0.007199	-0.12251	0.044964	0.094356	0	0	0	0
-0.007053	-0.12279	0.045638	0.093781	0	0	0	0
-0.006973	-0.12296	0.046211	0.093288	0	0	0	0
-0.006944	-0.12303	0.046668	0.092945	0	0	0	0
-0.006951	-0.12305	0.047028	0.092817	0	0	0	0
-0.006981	-0.12305	0.047335	0.092946	0	0	0	0
-0.007022	-0.12308	0.047641	0.093344	0	0	0	0
-0.007071	-0.12318	0.047993	0.093985	0	0	0	0
-0.007127	-0.12334	0.048433	0.094783	0	0	0	0
-0.007193	-0.12356	0.048986	0.095599	0	0	0	0
-0.007266	-0.12384	0.049657	0.096301	0	0	0.049191	0.096542
-0.007339	-0.12417	0.050425	0.09681	0	0	0	0
-0.007394	-0.12453	0.051239	0.097107	0	0	0	0
-0.007415	-0.1249	0.052032	0.09721	0	0	0	0
-0.007386	-0.1252	0.052747	0.097172	0	0	0	0
-0.007299	-0.12538	0.053356	0.09705	0	0	0	0
-0.007157	-0.12542	0.053851	0.096863	0	0	0	0
-0.00698	-0.12533	0.054235	0.096582	0	0	0	0
-0.00681	-0.12512	0.054502	0.096183	0	0	0	0
-0.006705	-0.12484	0.054651	0.095697	0	0	0	0
-0.006737	-0.12452	0.054695	0.095222	0	0	0	0
-0.006982	-0.1242	0.054656	0.094862	0	0	0	0
-0.007505	-0.1239	0.05455	0.094681	0	0	0	0
-0.008338	-0.1236	0.054383	0.094703	0	0	0	0
-0.009455	-0.12333	0.054161	0.094931	0	0	0	0
-0.010781	-0.12311	0.053896	0.095342	0	0	0	0
-0.01222	-0.12298	0.05362	0.09588	0	0	0	0
-0.013697	-0.123	0.053369	0.096478	0	0	0	0
-0.015174	-0.12318	0.053173	0.097084	0	0	0	0
-0.016638	-0.1235	0.053038	0.097669	0	0	0	0
-0.018088	-0.12392	0.052943	0.0982	0	0	0	0
-0.019529	-0.12441	0.052843	0.098644	0	0	0	0
-0.020965	-0.12491	0.052684	0.098996	0	0	0	0
-0.022393	-0.12539	0.052402	0.099296	0	0	0	0
-0.023804	-0.12584	0.051944	0.099603	0	0	0	0
-0.025184	-0.12624	0.051282	0.099977	0	0	0	0
-0.026525	-0.12661	0.050434	0.10045	-0.026555	-0.12586	0	0
-0.027824	-0.12693	0.04946	0.10101	0	0	0	0
-0.029078	-0.12721	0.048442	0.10161	0	0	0	0
-0.030273	-0.12743	0.04745	0.10223	0	0	0	0
-0.031388	-0.12761	0.046525	0.10284	0	0	0	0
-0.032409	-0.12773	0.045689	0.10342	0	0	0	0
-0.033333	-0.12782	0.044938	0.10394	0	0	0	0
-0.034168	-0.12787	0.044246	0.10439	0	0	-0.03406	-0.12767
-0.03493	-0.12788	0.043569	0.10481	0	0	0	0
-0.03563	-0.12785	0.04285	0.10527	0	0	0	0
-0.036274	-0.12779	0.042042	0.10579	0	0	0	0
-0.036867	-0.12772	0.041114	0.10638	0	0	0	0
-0.037409	-0.12766	0.04006	0.10703	0	0	0	0
-0.037901	-0.1276	0.038908	0.1077	0	0	0	0
-0.038346	-0.12757	0.037717	0.10837	0	0	0	0
-0.038748	-0.12756	0.036566	0.10903	0	0	0	0
-0.039107	-0.12762	0.035523	0.10962	0	0	0	0
-0.03942	-0.12775	0.034607	0.11013	0	0	0	0
-0.039682	-0.12797	0.033789	0.11057	0	0	0	0
-0.039894	-0.12829	0.033022	0.11097	0	0	0	0
-0.040059	-0.12867	0.03227	0.11129	0	0	0	0
-0.040181	-0.12909	0.031523	0.11149	0	0	0	0
-0.040266	-0.12951	0.030784	0.11149	0	0	0	0
-0.040316	-0.12987	0.030061	0.11128	0	0	0	0
-0.040339	-0.13015	0.029362	0.11092	0	0	0	0
-0.040332	-0.13035	0.028697	0.11049	0	0	0	0
-0.040284	-0.13048	0.028066	0.11005	0	0	0	0
-0.040174	-0.13059	0.027456	0.10959	0	0	0	0
-0.039974	-0.13072	0.02685	0.10915	0	0	0	0
-0.039669	-0.1309	0.026224	0.10874	0	0	0	0
-0.039264	-0.13116	0.025555	0.10839	0	0	0	0
-0.038799	-0.1315	0.024833	0.10805	0	0	0	0
-0.038333	-0.13185	0.024064	0.10768	0	0	0	0
-0.037919	-0.13218	0.023264	0.10723	0	0	0	0
-0.037575	-0.13243	0.022448	0.10669	0	0	0	0
-0.037276	-0.13259	0.021628	0.10615	0	0	0	0
-0.03697	-0.13267	0.020818	0.10567	0	0	0	0
-0.036588	-0.13266	0.020031	0.10529	0	0	0	0
-0.036069	-0.13256	0.019282	0.10497	0	0	0	0
-0.035373	-0.13234	0.018575	0.10458	0	0	0	0
-0.034483	-0.132	0.017912	0.10397	0	0	0	0
-0.033415	-0.13155	0.017289	0.10303	0	0	0	0
-0.032215	-0.13101	0.016705	0.1018	0	0	0	0
-0.030952	-0.13042	0.016162	0.10039	0	0	0	0
-0.029686	-0.12983	0.015653	0.098877	0	0	0	0
-0.028452	-0.12928	0.01517	0.097252	0	0	0	0
-0.027271	-0.12878	0.014726	0.095522	0	0	0	0
-0.026168	-0.12833	0.014358	0.093802	0	0	0	0
-0.025172	-0.12793	0.014106	0.092286	0	0	0	0
-0.024311	-0.12758	0.01398	0.091104	0	0	0	0
-0.023598	-0.12724	0.013956	0.090207	0	0	0	0
-0.023025	-0.12689	0.013994	0.08942	0.01407	0.091764	0	0
-0.022566	-0.12647	0.01406	0.088572	0	0	0	0
-0.022184	-0.12594	0.014132	0.087584	0	0	0	0
-0.021847	-0.12528	0.014194	0.086468	0	0	0	0
-0.021523	-0.1245	0.014236	0.085256	0	0	0	0
-0.021178	-0.12364	0.014256	0.083972	0	0	0	0
-0.020783	-0.1228	0.014253	0.082663	0	0	0.014115	0.082978
-0.020326	-0.12205	0.014222	0.081418	0	0	0	0
-0.019825	-0.12148	0.014156	0.080329	0	0	0	0
-0.019316	-0.12107	0.014042	0.079415	0	0	0	0
-0.018842	-0.12082	0.013866	0.078615	0	0	0	0
-0.018427	-0.12068	0.01362	0.077838	0	0	0	0
-0.018079	-0.12058	0.013315	0.077038	0	0	0	0
-0.017794	-0.12048	0.012985	0.076256	0	0	0	0
-0.017562	-0.12032	0.012675	0.075633	0	0	0	0
-0.017381	-0.12007	0.012426	0.075322	0	0	0	0
-0.017256	-0.11969	0.012259	0.075374	0	0	0	0
-0.017207	-0.11918	0.012168	0.075695	0	0	0	0
-0.017256	-0.11858	0.012126	0.0761	0	0	0	0
-0.017418	-0.11794	0.012102	0.07642	0	0	0	0
-0.017683	-0.11734	0.012064	0.076553	0	0	0	0
-0.018017	-0.11682	0.011989	0.076462	0	0	0	0
-0.018375	-0.11642	0.011866	0.076167	0	0	0	0
-0.01873	-0.11613	0.011697	0.075751	0	0	0	0
-0.019074	-0.11592	0.011508	0.075352	0	0	0	0
-0.019421	-0.11579	0.011332	0.075092	0	0	0	0
-0.019793	-0.11571	0.011189	0.075003	0	0	0	0
-0.020232	-0.11565	0.011076	0.075054	0	0	0	0
-0.020786	-0.11557	0.01097	0.0752	0	0	0	0
-0.021498	-0.11543	0.010842	0.075405	0	0	0	0
-0.022377	-0.11522	0.010667	0.075629	0	0	0	0
-0.023384	-0.11492	0.010427	0.075828	0	0	0	0
-0.024449	-0.11457	0.010121	0.07597	0	0	0	0
-0.0255	-0.11421	0.009765	0.076091	0	0	0	0
-0.026484	-0.11389	0.009385	0.076307	0	0	0	0
-0.027391	-0.11366	0.009018	0.076778	0	0	0	0
-0.028242	-0.11355	0.008686	0.077619	0	0	0	0
-0.029074	-0.11358	0.008395	0.078838	0	0	0	0
-0.029925	-0.11376	0.008133	0.080316	0	0	0	0
-0.030824	-0.11409	0.007886	0.081873	0	0	0	0
-0.031792	-0.11454	0.00764	0.083359	0	0	0	0
-0.03284	-0.11507	0.007396	0.084698	0	0	0	0
-0.033979	-0.11558	0.007172	0.085841	0	0	0	0
-0.035199	-0.11601	0.006994	0.086733	0	0	0	0
-0.036452	-0.11633	0.00689	0.087333	0	0	0	0
-0.037664	-0.11654	0.006872	0.087649	-0.038243	-0.11535	0	0
-0.038771	-0.1167	0.00694	0.087749	0	0	0	0
-0.039736	-0.11681	0.007083	0.087741	0	0	0	0
-0.040543	-0.11689	0.007274	0.087764	0	0	0	0
-0.041192	-0.11693	0.007484	0.087978	0	0	0	0
-0.041699	-0.11695	0.007692	0.08856	0	0	0	0
-0.042107	-0.11696	0.007895	0.089673	0	0	0	0
-0.042474	-0.11699	0.008089	0.091416	0	0	0	0
-0.042862	-0.11704	0.008265	0.093737	0	0	0	0
-0.043319	-0.11711	0.008407	0.096356	0	0	0	0
-0.043855	-0.11718	0.008506	0.098871	0	0	-0.043862	-0.1167
-0.044445	-0.11725	0.008561	0.10097	0	0	0	0
-0.04503	-0.11736	0.008575	0.10252	0	0	0	0
-0.045532	-0.11754	0.008548	0.10354	0	0	0	0
-0.045888	-0.11782	0.008481	0.10415	0	0	0	0
-0.046082	-0.11818	0.008386	0.10449	0	0	0	0
-0.046147	-0.11857	0.008285	0.10474	0	0	0	0
-0.046148	-0.11891	0.008198	0.10506	0	0	0	0
-0.046141	-0.11916	0.00814	0.10555	0	0	0	0
-0.046153	-0.1193	0.008113	0.10623	0	0	0	0
-0.04617	-0.11937	0.008101	0.10705	0	0	0	0
-0.046158	-0.1194	0.008067	0.10791	0	0	0	0
-0.046086	-0.11943	0.007951	0.10875	0	0	0	0
-0.045936	-0.11948	0.007688	0.10959	0	0	0	0
-0.045706	-0.11955	0.007218	0.11046	0	0	0	0
-0.045409	-0.11968	0.006511	0.11139	0	0	0	0
-0.045071	-0.11988	0.005577	0.11229	0	0	0	0
-0.044719	-0.12016	0.004466	0.11306	0	0	0	0
-0.044383	-0.12052	0.003247	0.11362	0	0	0	0
-0.044087	-0.12091	0.001976	0.11399	0	0	0	0
-0.043844	-0.12129	0.000677	0.11429	0	0	0	0
-0.043656	-0.12161	-0.000663	0.11465	0	0	0	0
-0.043518	-0.12185	-0.002072	0.11526	0	0	0	0
-0.043415	-0.12198	-0.00356	0.11622	0	0	0	0
-0.043314	-0.12204	-0.005086	0.11745	0	0	0	0
-0.043168	-0.12205	-0.006565	0.11876	0	0	0	0
-0.042918	-0.12204	-0.007924	0.11993	0	0	0	0
-0.042507	-0.12203	-0.009138	0.12087	0	0	0	0
-0.041892	-0.12203	-0.010231	0.12159	0	0	0	0
-0.041057	-0.12205	-0.01125	0.12216	0	0	0	0
-0.040014	-0.12209	-0.01224	0.12265	0	0	0	0
-0.038807	-0.12217	-0.01323	0.12308	-0.013293	0.12568	0	0
-0.037497	-0.1223	-0.014234	0.12347	0	0	0	0
-0.036133	-0.12247	-0.015255	0.12387	0	0	0	0
-0.034747	-0.12266	-0.016289	0.12437	0	0	0	0
-0.033367	-0.12279	-0.017327	0.12508	0	0	0	0
-0.032021	-0.12283	-0.018356	0.12599	0	0	0	0
-0.030745	-0.12275	-0.019362	0.12704	0	0	-0.019812	0.1289
-0.02956	-0.12258	-0.020336	0.12811	0	0	0	0
-0.028449	-0.12237	-0.021282	0.12912	0	0	0	0
-0.02737	-0.12216	-0.022214	0.13008	0	0	0	0
-0.026266	-0.12197	-0.023145	0.13103	0	0	0	0
-0.02508	-0.1218	-0.024083	0.13195	0	0	0	0
-0.023772	-0.12164	-0.025034	0.13282	0	0	0	0
-0.022336	-0.12149	-0.025989	0.13357	0	0	0	0
-0.020796	-0.12139	-0.026909	0.13418	0	0	0	0
-0.019199	-0.12135	-0.027736	0.13462	0	0	0	0
-0.01759	-0.1214	-0.028428	0.13491	0	0	0	0
-0.015998	-0.12152	-0.028979	0.13508	0	0	0	0
-0.014422	-0.12168	-0.029408	0.13518	0	0	0	0
-0.012848	-0.12182	-0.029736	0.13527	0	0	0	0
-0.011271	-0.12192	-0.029982	0.13536	0	0	0	0
-0.009706	-0.12195	-0.03016	0.13543	0	0	0	0
-0.008178	-0.12193	-0.03028	0.13547	0	0	0	0
-0.006709	-0.12188	-0.030345	0.13549	0	0	0	0
-0.005293	-0.12182	-0.03036	0.13555	0	0	0	0
-0.003883	-0.12173	-0.030335	0.13568	0	0	0	0
-0.002411	-0.12164	-0.03029	0.13597	0	0	0	0
-0.000826	-0.12156	-0.03025	0.13646	0	0	0	0
0.000881	-0.1215	-0.03024	0.13721	0	0	0	0
0.002678	-0.12147	-0.030266	0.13818	0	0	0	0
0.004523	-0.12148	-0.030312	0.13923	0	0	0	0
0.006384	-0.12152	-0.030352	0.1402	0	0	0	0
0.008247	-0.12159	-0.030358	0.14093	0	0	0	0
0.010115	-0.1217	-0.030304	0.1414	0	0	0	0
0.012008	-0.12184	-0.030158	0.14162	0	0	0	0
0.013957	-0.12204	-0.029884	0.14165	0	0	0	0
0.015984	-0.12231	-0.029453	0.14154	0	0	0	0
0.018087	-0.12268	-0.028866	0.14137	0	0	0	0
0.020231	-0.12313	-0.028157	0.1412	0	0	0	0
0.022374	-0.12363	-0.027384	0.1411	0.022206	-0.12327	0	0
0.024474	-0.12415	-0.026603	0.1411	0	0	0	0
0.026497	-0.12467	-0.025846	0.14118	0	0	0	0
0.028414	-0.12514	-0.025122	0.14127	0	0	0	0
0.030207	-0.12553	-0.024433	0.14128	0	0	0	0
0.031873	-0.12584	-0.023776	0.14116	0	0	0	0
0.033422	-0.12605	-0.023134	0.14085	0	0	0	0
0.034879	-0.12619	-0.022487	0.14029	0	0	0	0
0.036275	-0.12626	-0.021827	0.13947	0	0	0	0
0.037632	-0.12628	-0.021151	0.13845	0	0	0	0
0.038949	-0.12629	-0.020448	0.13734	0	0	0.038819	-0.12537
0.040202	-0.12633	-0.019691	0.13628	0	0	0	0
0.041362	-0.12646	-0.018849	0.13543	0	0	0	0
0.042412	-0.12665	-0.01791	0.13488	0	0	0	0
0.043355	-0.1269	-0.016893	0.13465	0	0	0	0
0.044209	-0.12716	-0.015831	0.13466	0	0	0	0
0.04499	-0.12739	-0.014754	0.1348	0	0	0	0
0.045704	-0.12757	-0.013691	0.13494	0	0	0	0
0.046355	-0.12769	-0.012673	0.13496	0	0	0	0
0.046951	-0.12776	-0.011736	0.1348	0	0	0	0
0.047511	-0.12779	-0.01091	0.13445	0	0	0	0
0.048054	-0.12779	-0.010196	0.13397	0	0	0	0
0.048597	-0.12777	-0.00957	0.13341	0	0	0	0
0.049148	-0.12772	-0.008986	0.13289	0	0	0	0
0.049708	-0.12766	-0.008385	0.13251	0	0	0	0
0.050271	-0.12761	-0.007689	0.13233	0	0	0	0
0.05081	-0.12756	-0.006827	0.13237	0	0	0	0
0.051283	-0.12755	-0.005765	0.13253	0	0	0	0
0.051654	-0.12758	-0.004528	0.13267	0	0	0	0
0.05191	-0.12766	-0.003177	0.13265	0	0	0	0
0.052072	-0.12776	-0.001775	0.13234	0	0	0	0
0.052169	-0.12788	-0.000376	0.13174	0	0	0	0
0.052224	-0.12801	0.000965	0.13097	0	0	0	0
0.052248	-0.12818	0.002206	0.13019	0	0	0	0
0.052235	-0.12839	0.003335	0.12953	0	0	0	0
0.052175	-0.12863	0.004372	0.12905	0	0	0	0
0.052065	-0.12887	0.005358	0.12874	0	0	0	0
0.051914	-0.12908	0.006343	0.12854	0	0	0	0
0.051738	-0.12923	0.00737	0.12835	0	0	0	0
0.05154	-0.12931	0.008467	0.12819	0	0	0	0
0.051297	-0.12932	0.009644	0.12811	0	0	0	0
0.050965	-0.12927	0.010894	0.12818	0	0	0	0
0.050488	-0.12917	0.01219	0.12832	0	0	0	0
0.04981	-0.12904	0.013492	0.12838	0	0	0	0
0.048901	-0.12892	0.014754	0.12827	0	0	0	0
0.047767	-0.12883	0.015936	0.12802	0	0	0	0
0.04645	-0.12882	0.017014	0.12774	0	0	0	0
0.045016	-0.12889	0.017981	0.12746	0.017907	0.1265	0	0
0.043536	-0.12903	0.018844	0.12713	0	0	0	0
0.042064	-0.12921	0.019623	0.12668	0	0	0	0
0.040631	-0.12939	0.020339	0.12601	0	0	0	0
0.039243	-0.12954	0.021013	0.12506	0	0	0	0
0.037909	-0.12966	0.02164	0.12385	0	0	0	0
0.03664	-0.12972	0.022198	0.1225	0	0	0	0
0.035451	-0.12975	0.022667	0.12116	0	0	0	0
0.034335	-0.12975	0.023049	0.12002	0	0	0	0
0.033264	-0.12978	0.023355	0.11918	0	0	0	0
0.032197	-0.12987	0.023612	0.11864	0	0	0	0
0.031095	-0.13005	0.023856	0.11835	0	0	0	0
0.029941	-0.1303	0.024114	0.11823	0	0	0	0
0.028741	-0.13061	0.024399	0.11822	0	0	0.024608	0.11789
0.027525	-0.13097	0.024697	0.1183	0	0	0	0
0.026323	-0.13135	0.024988	0.11844	0	0	0	0
0.025164	-0.13176	0.025242	0.11865	0	0	0	0
0.024061	-0.13217	0.025416	0.11892	0	0	0	0
0.023014	-0.13259	0.025476	0.11924	0	0	0	0
0.022015	-0.13298	0.025416	0.11956	0	0	0	0
0.021058	-0.13332	0.025258	0.11978	0	0	0	0
0.020135	-0.13358	0.025038	0.11976	0	0	0	0
0.019225	-0.13376	0.024785	0.11946	0	0	0	0
0.018305	-0.13387	0.02452	0.11889	0	0	0	0
0.017363	-0.13395	0.024262	0.11816	0	0	0	0
0.016424	-0.13402	0.024025	0.11742	0	0	0	0
0.015538	-0.13409	0.023821	0.11678	0	0	0	0
0.014754	-0.13414	0.023644	0.1163	0	0	0	0
0.014103	-0.13414	0.023464	0.116	0	0	0	0
0.013587	-0.13404	0.023234	0.11582	0	0	0	0
0.013176	-0.13387	0.022907	0.11574	0	0	0	0
0.012826	-0.13366	0.02245	0.1157	0	0	0	0
0.012497	-0.13347	0.02187	0.11571	0	0	0	0
0.012169	-0.13333	0.021203	0.11574	0	0	0	0
0.011841	-0.13327	0.020495	0.11583	0	0	0	0
0.011533	-0.13329	0.019787	0.11602	0	0	0	0
0.01127	-0.13337	0.019109	0.11637	0	0	0	0
0.011071	-0.13348	0.01849	0.11689	0.01088	-0.13342	0	0
0.010938	-0.1336	0.017944	0.11748	0	0	0	0
0.01086	-0.13369	0.017469	0.11805	0	0	0	0
0.010822	-0.13374	0.017052	0.11851	0	0	0	0
0.010809	-0.13377	0.016678	0.11883	0	0	0	0
0.010808	-0.13377	0.016327	0.11905	0	0	0	0
0.010814	-0.13377	0.015974	0.1192	0	0	0	0
0.010826	-0.13378	0.015595	0.1193	0	0	0	0
0.010849	-0.13381	0.015178	0.1194	0	0	0.010883	-0.13345
0.010893	-0.1339	0.014723	0.11949	0	0	0	0
0.010969	-0.13406	0.014234	0.11955	0	0	0	0
0.011087	-0.13431	0.013709	0.11952	0	0	0	0
0.011249	-0.13465	0.013149	0.11935	0	0	0	0
0.011451	-0.13506	0.012573	0.11898	0	0	0	0
0.011689	-0.13552	0.012016	0.11847	0	0	0	0
0.011956	-0.13602	0.011514	0.11789	0	0	0	0
0.012244	-0.13653	0.011089	0.11738	0	0	0	0
0.012543	-0.13705	0.010739	0.11701	0	0	0	0
0.012841	-0.13756	0.010444	0.1168	0	0	0	0
0.013119	-0.13804	0.010177	0.11676	0	0	0	0
0.013351	-0.13844	0.00991	0.11687	0	0	0	0
0.013513	-0.13876	0.009623	0.11711	0	0	0	0
0.013594	-0.13899	0.009299	0.11744	0	0	0	0
0.013593	-0.13915	0.008942	0.11777	0	0	0	0
0.013512	-0.13926	0.00857	0.118	0	0	0	0
0.013357	-0.13934	0.008199	0.11801	0	0	0	0
0.013138	-0.13944	0.007831	0.11772	0	0	0	0
0.012871	-0.13956	0.007451	0.1172	0	0	0	0
0.012574	-0.13971	0.00703	0.11662	0	0	0	0
0.012262	-0.13988	0.006538	0.11622	0	0	0	0
0.011942	-0.14005	0.005947	0.11616	0	0	0	0
0.011619	-0.1402	0.00524	0.11648	0	0	0	0
0.011302	-0.1403	0.004418	0.11708	0	0	0	0
0.011008	-0.14033	0.003501	0.11774	0	0	0	0
0.010747	-0.14026	0.002525	0.11826	0	0	0	0
0.010518	-0.1401	0.001534	0.11851	0	0	0	0
0.01031	-0.13985	0.000568	0.11848	0	0	0	0
0.010101	-0.13953	-0.000339	0.11828	0	0	0	0
0.00987	-0.13912	-0.001166	0.11806	-0.001318	0.11735	0	0
0.009607	-0.13861	-0.001907	0.11797	0	0	0	0
0.009323	-0.138	-0.002577	0.11812	0	0	0	0
0.00904	-0.13735	-0.003192	0.11856	0	0	0	0
0.008777	-0.13674	-0.003763	0.11929	0	0	0	0
0.008547	-0.13624	-0.00428	0.1202	0	0	0	0
0.008357	-0.13587	-0.004729	0.12113	0	0	0	0
0.008204	-0.13561	-0.005091	0.12194	0	0	0	0
0.008075	-0.1354	-0.005354	0.12253	0	0	0	0
0.00795	-0.13517	-0.005521	0.12289	0	0	0	0
0.00781	-0.13486	-0.005609	0.12304	0	0	0	0
0.007644	-0.13442	-0.005637	0.12303	0	0	0	0
0.007446	-0.13386	-0.005622	0.12291	0	0	0	0
0.007214	-0.13321	-0.005574	0.12274	0	0	0	0
0.006955	-0.13255	-0.005496	0.12256	0	0	0	0
0.00668	-0.13193	-0.005389	0.12246	0	0	0	0
0.006409	-0.13141	-0.005258	0.12255	0	0	-0.005521	0.12284
0.006165	-0.13103	-0.005117	0.12297	0	0	0	0
0.005966	-0.13079	-0.004994	0.12387	0	0	0	0
0.005817	-0.1307	-0.00492	0.12541	0	0	0	0
0.005711	-0.13072	-0.004918	0.12763	0	0	0	0
0.005627	-0.13083	-0.004993	0.13038	0	0	0	0
0.005539	-0.13097	-0.00514	0.1333	0	0	0	0
0.005425	-0.13109	-0.005342	0.13589	0	0	0	0
0.005269	-0.13117	-0.00558	0.1377	0	0	0	0
0.005064	-0.13122	-0.005827	0.13852	0	0	0	0
0.004814	-0.13126	-0.006045	0.13834	0	0	0	0
0.004526	-0.1313	-0.006187	0.13736	0	0	0	0
0.004197	-0.13136	-0.006206	0.13582	0	0	0	0
0.003823	-0.13143	-0.006063	0.13394	0	0	0	0
0.003407	-0.1315	-0.005754	0.13189	0	0	0	0
0.002954	-0.13155	-0.005315	0.12986	0	0	0	0
0.002472	-0.13158	-0.004809	0.12807	0	0	0	0
0.001961	-0.13157	-0.004302	0.12671	0	0	0	0
0.001417	-0.13155	-0.003847	0.12585	0	0	0	0
0.000833	-0.13151	-0.003475	0.12546	0	0	0	0
0.000206	-0.1315	-0.0032	0.12549	0	0	0	0
-0.000456	-0.13152	-0.003022	0.12586	0	0	0	0
-0.001142	-0.13157	-0.00293	0.12645	0	0	0	0
-0.00183	-0.13162	-0.002904	0.12708	0	0	0	0
