## Supplementary material for "How to control unpredictable others in court-net sports": International match data: n5_2_4.txt

0.00851	-0.12198	-0.023006	0.11385	0	0	0.00835	-0.12125
0.008718	-0.1218	-0.023008	0.11426	0	0	0	0
0.008988	-0.12167	-0.023085	0.11481	0	0	0	0
0.009309	-0.12154	-0.023215	0.11542	0	0	0	0
0.009662	-0.12136	-0.023364	0.11591	0	0	0	0
0.010019	-0.12109	-0.023504	0.1161	0	0	0	0
0.010354	-0.12069	-0.023627	0.11591	0	0	0	0
0.010639	-0.12021	-0.023742	0.11542	0	0	0	0
0.01086	-0.11969	-0.023853	0.11482	0	0	0	0
0.011005	-0.11922	-0.023949	0.11428	0	0	0	0
0.011066	-0.11886	-0.023994	0.11388	0	0	0	0
0.011038	-0.11864	-0.023933	0.11365	0	0	0	0
0.010917	-0.11855	-0.023709	0.11356	0	0	0	0
0.010711	-0.11855	-0.023281	0.11359	0	0	0	0
0.010439	-0.11863	-0.022644	0.1137	0	0	0	0
0.010125	-0.11874	-0.021827	0.11384	0	0	0	0
0.0098	-0.11887	-0.020876	0.11395	0	0	0	0
0.009492	-0.11904	-0.019848	0.11399	0	0	0	0
0.009212	-0.11924	-0.018789	0.11395	0	0	0	0
0.008949	-0.11949	-0.017725	0.11382	0	0	0	0
0.00868	-0.11982	-0.016664	0.11362	0	0	0	0
0.008384	-0.12024	-0.01561	0.11338	0	0	0	0
0.008059	-0.12071	-0.014571	0.11315	0	0	0	0
0.007715	-0.12122	-0.013568	0.11295	-0.013311	0.11266	0	0
0.007371	-0.12173	-0.01262	0.1128	0	0	0	0
0.007046	-0.12222	-0.011749	0.11272	0	0	0	0
0.006759	-0.12271	-0.010983	0.11271	0	0	0	0
0.006518	-0.12319	-0.010347	0.11279	0	0	0	0
0.006315	-0.12368	-0.009835	0.11299	0	0	0	0
0.006141	-0.12416	-0.009405	0.11331	0	0	0	0
0.005982	-0.1246	-0.008995	0.11372	0	0	0	0
0.005824	-0.12502	-0.008542	0.11418	0	0	0	0
0.005654	-0.12541	-0.007994	0.11459	0	0	0	0
0.005468	-0.1258	-0.007314	0.11488	0	0	0	0
0.005266	-0.12624	-0.006485	0.11504	0	0	-0.00737	0.11462
0.005056	-0.12677	-0.005521	0.11507	0	0	0	0
0.004846	-0.12743	-0.004472	0.11498	0	0	0	0
0.004648	-0.12821	-0.00342	0.11477	0	0	0	0
0.004473	-0.12905	-0.002456	0.11447	0	0	0	0
0.00433	-0.12988	-0.001654	0.11411	0	0	0	0
0.004226	-0.1306	-0.001052	0.11375	0	0	0	0
0.004158	-0.13117	-0.000648	0.11349	0	0	0	0
0.004112	-0.13157	-0.000406	0.11344	0	0	0	0
0.004058	-0.13183	-0.000267	0.11366	0	0	0	0
0.003951	-0.13198	-0.000157	0.11413	0	0	0	0
0.003737	-0.13204	2e-06	0.11476	0	0	0	0
0.003358	-0.13205	0.000269	0.11545	0	0	0	0
0.002761	-0.13206	0.000669	0.11615	0	0	0	0
0.001926	-0.13207	0.001197	0.11688	0	0	0	0
0.00088	-0.13214	0.001833	0.11776	0	0	0	0
-0.000306	-0.13228	0.002548	0.1189	0	0	0	0
-0.001546	-0.13253	0.003311	0.12039	0	0	0	0
-0.002769	-0.13288	0.004077	0.12215	0	0	0	0
-0.00394	-0.13333	0.004794	0.12397	0	0	0	0
-0.005062	-0.13384	0.005411	0.12557	0	0	0	0
-0.006154	-0.13433	0.005898	0.12676	0	0	0	0
-0.00723	-0.13475	0.006264	0.12753	0	0	0	0
-0.008298	-0.13505	0.006556	0.12793	0	0	0	0
-0.009371	-0.13522	0.006833	0.12807	0	0	0	0
-0.010467	-0.13525	0.007142	0.12807	-0.010059	-0.13539	0	0
-0.011597	-0.13517	0.007508	0.12801	0	0	0	0
-0.012752	-0.135	0.007935	0.12794	0	0	0	0
-0.0139	-0.13481	0.008415	0.12793	0	0	0	0
-0.015006	-0.13464	0.008935	0.12798	0	0	0	0
-0.016038	-0.13451	0.009481	0.12811	0	0	0	0
-0.016975	-0.13443	0.010029	0.12827	0	0	0	0
-0.017802	-0.13437	0.010546	0.1284	0	0	0	0
-0.018514	-0.13432	0.010997	0.1284	0	0	0	0
-0.019128	-0.13426	0.011359	0.12815	0	0	0	0
-0.019677	-0.13415	0.011635	0.12762	0	0	0	0
-0.020206	-0.13398	0.011841	0.1269	0	0	0	0
-0.020746	-0.13372	0.011995	0.1261	0	0	0	0
-0.021315	-0.13337	0.012117	0.12534	0	0	0	0
-0.021915	-0.13292	0.012239	0.12468	0	0	0	0
-0.022532	-0.13242	0.012387	0.12415	0	0	-0.022605	-0.13161
-0.023151	-0.13191	0.012582	0.12377	0	0	0	0
-0.023758	-0.13143	0.012826	0.12349	0	0	0	0
-0.02435	-0.13104	0.013111	0.12324	0	0	0	0
-0.02493	-0.13081	0.013424	0.12286	0	0	0	0
-0.025504	-0.13079	0.013751	0.12227	0	0	0	0
-0.026069	-0.13099	0.014066	0.1215	0	0	0	0
-0.026615	-0.13137	0.014339	0.12066	0	0	0	0
-0.027125	-0.13185	0.014551	0.11992	0	0	0	0
-0.027586	-0.13237	0.014714	0.1194	0	0	0	0
-0.027988	-0.13287	0.014875	0.11914	0	0	0	0
-0.028331	-0.13334	0.015099	0.11917	0	0	0	0
-0.028623	-0.13377	0.015458	0.11949	0	0	0	0
-0.028875	-0.13413	0.016009	0.12008	0	0	0	0
-0.029097	-0.13445	0.016772	0.12088	0	0	0	0
-0.029283	-0.13474	0.017709	0.12176	0	0	0	0
-0.029413	-0.13502	0.018743	0.12251	0	0	0	0
-0.02947	-0.13529	0.019787	0.12293	0	0	0	0
-0.029442	-0.13552	0.020776	0.12295	0	0	0	0
-0.029318	-0.13568	0.021673	0.12267	0	0	0	0
-0.029087	-0.13573	0.022484	0.12226	0	0	0	0
-0.028742	-0.13566	0.023251	0.12191	0	0	0	0
-0.028283	-0.13546	0.024032	0.12171	0	0	0	0
-0.027704	-0.13517	0.024878	0.12172	0	0	0	0
-0.027002	-0.13481	0.025816	0.12194	0	0	0	0
-0.026182	-0.13446	0.02685	0.12234	0	0	0	0
-0.025273	-0.13416	0.027967	0.12288	0	0	0	0
-0.024315	-0.13396	0.029143	0.12349	0	0	0	0
-0.023353	-0.13386	0.03035	0.1241	0	0	0	0
-0.022438	-0.13384	0.031566	0.12458	0	0	0	0
-0.021611	-0.13387	0.032779	0.12484	0	0	0	0
-0.020904	-0.13392	0.033976	0.12486	0	0	0	0
-0.020328	-0.13398	0.035145	0.1247	0	0	0	0
-0.019868	-0.13405	0.036275	0.12445	0.035659	0.12003	0	0
-0.019499	-0.13412	0.037352	0.12413	0	0	0	0
-0.019184	-0.13419	0.038338	0.12366	0	0	0	0
-0.018899	-0.13422	0.039176	0.12298	0	0	0	0
-0.018632	-0.13418	0.039819	0.12211	0	0	0	0
-0.018379	-0.13405	0.040261	0.12114	0	0	0	0
-0.018128	-0.13382	0.040532	0.12016	0	0	0	0
-0.017864	-0.13353	0.040677	0.11922	0	0	0	0
-0.017583	-0.13321	0.040735	0.1183	0	0	0	0
-0.017296	-0.13291	0.040739	0.11741	0	0	0	0
-0.017011	-0.13269	0.040731	0.11658	0	0	0	0
-0.016725	-0.13262	0.040755	0.1159	0	0	0	0
-0.016423	-0.13276	0.040851	0.11537	0	0	0	0
-0.016097	-0.1331	0.041043	0.11493	0	0	0	0
-0.015747	-0.13362	0.041334	0.11449	0	0	0.040988	0.11438
-0.015382	-0.13426	0.041701	0.11396	0	0	0	0
-0.015029	-0.13492	0.042098	0.11334	0	0	0	0
-0.01473	-0.13552	0.042473	0.11271	0	0	0	0
-0.014526	-0.13598	0.042787	0.11219	0	0	0	0
-0.014439	-0.13627	0.043029	0.11184	0	0	0	0
-0.014456	-0.1364	0.043211	0.11171	0	0	0	0
-0.014557	-0.13644	0.043358	0.11175	0	0	0	0
-0.01474	-0.13644	0.043495	0.11193	0	0	0	0
-0.015024	-0.13642	0.043643	0.11221	0	0	0	0
-0.015434	-0.13641	0.043818	0.11257	0	0	0	0
-0.015975	-0.13643	0.044021	0.11299	0	0	0	0
-0.016622	-0.13651	0.044231	0.11343	0	0	0	0
-0.017325	-0.13665	0.044416	0.11384	0	0	0	0
-0.018027	-0.13687	0.044547	0.11421	0	0	0	0
-0.018683	-0.13715	0.044612	0.11459	0	0	0	0
-0.019276	-0.13747	0.044601	0.11507	0	0	0	0
-0.019822	-0.13776	0.044507	0.11575	0	0	0	0
-0.02036	-0.13799	0.044308	0.11668	0	0	0	0
-0.02093	-0.13814	0.043973	0.11783	0	0	0	0
-0.021562	-0.13821	0.04347	0.11904	0	0	0	0
-0.022274	-0.13822	0.04279	0.12011	0	0	0	0
-0.023074	-0.13819	0.041956	0.12093	-0.02294	-0.13784	0	0
-0.023963	-0.13816	0.041018	0.12147	0	0	0	0
-0.024931	-0.13816	0.040026	0.12172	0	0	0	0
-0.025952	-0.13824	0.039011	0.12165	0	0	0	0
-0.026991	-0.13837	0.037996	0.12131	0	0	0	0
-0.028014	-0.13854	0.037014	0.12089	0	0	0	0
-0.028989	-0.13872	0.036093	0.12055	0	0	0	0
-0.029896	-0.13888	0.035253	0.1204	0	0	0	0
-0.030733	-0.13902	0.034507	0.1205	0	0	0	0
-0.031513	-0.13912	0.033854	0.12087	0	0	0	0
-0.032245	-0.13917	0.033265	0.12145	0	0	0	0
-0.032918	-0.13919	0.032693	0.1221	0	0	0	0
-0.033513	-0.13919	0.032077	0.12263	0	0	0	0
-0.03402	-0.13919	0.031359	0.12289	0	0	0	0
-0.034454	-0.1392	0.030504	0.12279	0	0	-0.034159	-0.13886
-0.034848	-0.1392	0.029516	0.12235	0	0	0	0
-0.035228	-0.13919	0.028442	0.12168	0	0	0	0
-0.035614	-0.1392	0.027361	0.12098	0	0	0	0
-0.036021	-0.13923	0.026355	0.12047	0	0	0	0
-0.036453	-0.13929	0.02548	0.12029	0	0	0	0
-0.036904	-0.13938	0.02475	0.12044	0	0	0	0
-0.037345	-0.1395	0.024144	0.12083	0	0	0	0
-0.037734	-0.13964	0.023615	0.12139	0	0	0	0
-0.03803	-0.1398	0.023114	0.12201	0	0	0	0
-0.038208	-0.14001	0.022605	0.12261	0	0	0	0
-0.038265	-0.14025	0.02206	0.12312	0	0	0	0
-0.038213	-0.14054	0.021454	0.12351	0	0	0	0
-0.03809	-0.14089	0.020768	0.12381	0	0	0	0
-0.037943	-0.14126	0.020004	0.12404	0	0	0	0
-0.037814	-0.14163	0.019185	0.12417	0	0	0	0
-0.037713	-0.14193	0.01834	0.12414	0	0	0	0
-0.037616	-0.14214	0.017477	0.12389	0	0	0	0
-0.037471	-0.14227	0.01658	0.12336	0	0	0	0
-0.037219	-0.14236	0.015615	0.12258	0	0	0	0
-0.036819	-0.14247	0.014547	0.12162	0	0	0	0
-0.036268	-0.14264	0.013363	0.12064	0	0	0	0
-0.035603	-0.14288	0.012085	0.1198	0	0	0	0
-0.034881	-0.14319	0.010763	0.11916	0	0	0	0
-0.034158	-0.14353	0.009435	0.11869	0	0	0	0
-0.033476	-0.14387	0.008104	0.11829	0	0	0	0
-0.03285	-0.14415	0.006748	0.11787	0	0	0	0
-0.032265	-0.14432	0.005355	0.11736	0	0	0	0
-0.031681	-0.14436	0.00393	0.11666	0	0	0	0
-0.031045	-0.14424	0.002487	0.11572	0	0	0	0
-0.030299	-0.14398	0.001036	0.11458	0	0	0	0
-0.0294	-0.1436	-0.000433	0.11334	0	0	0	0
-0.028338	-0.14312	-0.001945	0.11206	0	0	0	0
-0.027137	-0.14258	-0.003516	0.11075	0	0	0	0
-0.025853	-0.14199	-0.005146	0.10939	0	0	0	0
-0.024557	-0.14136	-0.006812	0.10796	0	0	0	0
-0.023314	-0.14071	-0.008472	0.10645	0	0	0	0
-0.022163	-0.14002	-0.010075	0.10491	0	0	0	0
-0.021121	-0.1393	-0.011583	0.1034	0	0	0	0
-0.020193	-0.13856	-0.01299	0.10193	0	0	0	0
-0.019378	-0.13784	-0.01431	0.1005	0	0	0	0
-0.018675	-0.13716	-0.015558	0.099049	-0.015361	0.10031	0	0
-0.01808	-0.1365	-0.016735	0.09755	0	0	0	0
-0.01757	-0.13587	-0.017832	0.096024	0	0	0	0
-0.017115	-0.13524	-0.018842	0.094555	0	0	0	0
-0.016679	-0.13459	-0.019778	0.093239	0	0	0	0
-0.016222	-0.13389	-0.020672	0.092129	0	0	0	0
-0.015712	-0.13314	-0.021548	0.091219	0	0	0	0
-0.015122	-0.13235	-0.022406	0.090464	0	0	0	0
-0.014449	-0.13155	-0.023237	0.089806	0	0	-0.02315	0.089317
-0.013714	-0.13079	-0.024031	0.089176	0	0	0	0
-0.012949	-0.13012	-0.024782	0.088502	0	0	0	0
-0.012186	-0.12958	-0.025487	0.087748	0	0	0	0
-0.011453	-0.12916	-0.026152	0.086929	0	0	0	0
-0.010774	-0.12884	-0.026773	0.086093	0	0	0	0
-0.010176	-0.12857	-0.027336	0.085305	0	0	0	0
-0.009679	-0.12826	-0.027827	0.084622	0	0	0	0
-0.0093	-0.12788	-0.02825	0.084078	0	0	0	0
-0.009046	-0.12737	-0.028619	0.083661	0	0	0	0
-0.008927	-0.12673	-0.028945	0.083317	0	0	0	0
-0.008949	-0.12598	-0.02923	0.082971	0	0	0	0
-0.009103	-0.1252	-0.029469	0.082568	0	0	0	0
-0.009362	-0.12445	-0.029666	0.082093	0	0	0	0
-0.009686	-0.12377	-0.029835	0.081603	0	0	0	0
-0.010039	-0.12318	-0.029996	0.081206	0	0	0	0
-0.010404	-0.12267	-0.030174	0.080995	0	0	0	0
-0.010774	-0.12222	-0.030389	0.080983	0	0	0	0
-0.011142	-0.12179	-0.030646	0.08111	0	0	0	0
-0.011503	-0.12139	-0.030924	0.081295	0	0	0	0
-0.011861	-0.12102	-0.031179	0.081485	0	0	0	0
-0.01224	-0.12072	-0.031353	0.081683	0	0	0	0
-0.012678	-0.1205	-0.031392	0.081955	0	0	0	0
-0.01321	-0.12036	-0.031266	0.082396	0	0	0	0
-0.013853	-0.12029	-0.030984	0.083079	0	0	0	0
-0.014579	-0.12025	-0.030586	0.084057	0	0	0	0
-0.01533	-0.1202	-0.030112	0.085356	0	0	0	0
-0.016039	-0.12014	-0.029591	0.086956	0	0	0	0
-0.01667	-0.12007	-0.029039	0.088734	0	0	0	0
-0.017231	-0.12002	-0.028458	0.090449	0	0	0	0
-0.017774	-0.12001	-0.027843	0.091826	0	0	0	0
-0.01838	-0.12	-0.027193	0.092703	0	0	0	0
-0.019115	-0.11996	-0.026506	0.093096	0	0	0	0
-0.020013	-0.11987	-0.025789	0.093162	0	0	0	0
-0.021072	-0.11973	-0.025062	0.093117	0	0	0	0
-0.022263	-0.1196	-0.02434	0.093146	0	0	0	0
-0.02355	-0.11949	-0.023626	0.09337	0	0	0	0
-0.024889	-0.11942	-0.02291	0.093861	0	0	0	0
-0.026235	-0.11937	-0.022178	0.094694	-0.025909	-0.11951	0	0
-0.027534	-0.11931	-0.021414	0.095938	0	0	0	0
-0.028723	-0.11923	-0.020615	0.097604	0	0	0	0
-0.029751	-0.11913	-0.019793	0.099574	0	0	0	0
-0.030584	-0.11904	-0.018963	0.10163	0	0	0	0
-0.031217	-0.11897	-0.018141	0.1036	0	0	0	0
-0.03168	-0.11893	-0.017347	0.10544	0	0	0	0
-0.032022	-0.11892	-0.0166	0.10717	0	0	0	0
-0.032285	-0.11895	-0.015899	0.10885	0	0	0	0
-0.032496	-0.11901	-0.015227	0.1105	0	0	0	0
-0.032672	-0.11912	-0.014559	0.11205	0	0	0	0
-0.032827	-0.11927	-0.013878	0.11341	0	0	-0.032673	-0.11896
-0.032969	-0.11948	-0.013185	0.11449	0	0	0	0
-0.033102	-0.11975	-0.012493	0.11529	0	0	0	0
-0.033226	-0.12009	-0.011827	0.11589	0	0	0	0
-0.033343	-0.12048	-0.011225	0.11645	0	0	0	0
-0.033461	-0.12087	-0.010718	0.1171	0	0	0	0
-0.033586	-0.1212	-0.010318	0.11787	0	0	0	0
-0.033726	-0.12143	-0.010002	0.1187	0	0	0	0
-0.033893	-0.12153	-0.009728	0.11941	0	0	0	0
-0.034093	-0.1215	-0.00945	0.11988	0	0	0	0
-0.034322	-0.12136	-0.009115	0.12003	0	0	0	0
-0.034557	-0.12113	-0.00866	0.11988	0	0	0	0
-0.034753	-0.12087	-0.008019	0.11946	0	0	0	0
-0.034854	-0.12064	-0.007144	0.11889	0	0	0	0
-0.034811	-0.12051	-0.006035	0.11833	0	0	0	0
-0.034604	-0.1205	-0.004745	0.11802	0	0	0	0
-0.034241	-0.12057	-0.00336	0.11811	0	0	0	0
-0.033757	-0.1207	-0.001957	0.1186	0	0	0	0
-0.033194	-0.12083	-0.000572	0.1194	0	0	0	0
-0.032594	-0.12094	0.000804	0.12042	0	0	0	0
-0.031984	-0.12105	0.002206	0.12167	0	0	0	0
-0.031372	-0.12115	0.003663	0.12317	0	0	0	0
-0.030759	-0.12125	0.005181	0.1248	0	0	0	0
-0.030147	-0.12134	0.006736	0.12637	0	0	0	0
-0.029542	-0.12143	0.0083	0.12767	0	0	0	0
-0.028948	-0.12149	0.009851	0.12864	0	0	0	0
-0.028367	-0.12152	0.011378	0.12931	0.011015	0.1299	0	0
-0.027803	-0.12152	0.012866	0.12983	0	0	0	0
-0.027272	-0.12147	0.014284	0.13033	0	0	0	0
-0.026789	-0.12142	0.015599	0.13084	0	0	0	0
-0.02636	-0.12139	0.0168	0.13133	0	0	0	0
-0.025967	-0.12139	0.0179	0.13176	0	0	0	0
-0.02558	-0.12142	0.018907	0.13212	0	0	0	0
-0.025177	-0.12142	0.019816	0.13244	0	0	0	0
-0.02476	-0.12136	0.020617	0.13269	0	0	0	0
-0.024347	-0.12121	0.02131	0.13288	0	0	0	0
-0.023957	-0.12093	0.021906	0.13301	0	0	0	0
-0.023602	-0.12054	0.022427	0.13306	0	0	0	0
-0.023286	-0.12003	0.0229	0.13305	0	0	0	0
-0.022994	-0.11945	0.023351	0.13303	0	0	0.022722	0.13209
-0.0227	-0.11886	0.0238	0.13308	0	0	0	0
-0.022372	-0.11833	0.024255	0.13322	0	0	0	0
-0.021986	-0.11792	0.024712	0.13343	0	0	0	0
-0.02154	-0.11767	0.025162	0.13365	0	0	0	0
-0.021062	-0.11759	0.025598	0.13379	0	0	0	0
-0.020597	-0.11762	0.026017	0.1338	0	0	0	0
-0.02019	-0.11771	0.026416	0.13378	0	0	0	0
-0.019876	-0.11777	0.026804	0.13387	0	0	0	0
-0.019672	-0.11773	0.027199	0.13429	0	0	0	0
-0.019579	-0.11757	0.02762	0.13516	0	0	0	0
-0.019584	-0.11729	0.028072	0.13646	0	0	0	0
-0.01967	-0.11692	0.028535	0.1381	0	0	0	0
-0.019818	-0.11652	0.028984	0.13992	0	0	0	0
-0.020023	-0.11609	0.029393	0.14174	0	0	0	0
-0.020287	-0.11564	0.029735	0.14333	0	0	0	0
-0.020614	-0.11511	0.029981	0.14448	0	0	0	0
-0.020994	-0.11448	0.030108	0.14514	0	0	0	0
-0.021407	-0.11373	0.030111	0.14542	0	0	0	0
-0.021823	-0.11286	0.030006	0.14551	0	0	0	0
-0.02221	-0.11193	0.029821	0.14559	0	0	0	0
-0.022541	-0.11098	0.029584	0.14571	0	0	0	0
-0.022799	-0.11005	0.029306	0.14582	0	0	0	0
-0.022981	-0.10921	0.028971	0.14581	0	0	0	0
-0.023093	-0.10848	0.028549	0.1456	0	0	0	0
-0.023148	-0.1079	0.02802	0.14518	0	0	0	0
-0.023157	-0.10748	0.027379	0.14461	0	0	0	0
-0.023134	-0.10723	0.026626	0.14393	0	0	0	0
-0.023092	-0.10713	0.025761	0.14317	0	0	0	0
-0.023042	-0.10714	0.024794	0.14236	0	0	0	0
-0.022994	-0.10721	0.023758	0.14162	0	0	0	0
-0.022951	-0.1073	0.022706	0.14104	0	0	0	0
-0.022913	-0.10737	0.021686	0.14069	0	0	0	0
-0.022879	-0.10739	0.020718	0.1405	0	0	0	0
-0.02285	-0.10734	0.019789	0.14033	0	0	0	0
-0.022833	-0.1072	0.01887	0.14003	0	0	0	0
-0.022843	-0.10695	0.017926	0.13954	0	0	0	0
-0.022893	-0.10659	0.016928	0.13891	-0.022487	-0.10627	0	0
-0.022992	-0.10613	0.015873	0.13821	0	0	0	0
-0.02313	-0.10562	0.014787	0.13749	0	0	0	0
-0.02328	-0.10513	0.013707	0.13677	0	0	0	0
-0.023415	-0.10471	0.012665	0.13604	0	0	0	0
-0.023522	-0.10438	0.01167	0.13521	0	0	0	0
-0.023601	-0.10415	0.010728	0.13421	0	0	0	0
-0.023656	-0.10399	0.009854	0.13304	0	0	0	0
-0.023692	-0.10391	0.009077	0.13182	0	0	0	0
-0.023713	-0.10389	0.008426	0.13078	0	0	0	0
-0.023724	-0.10392	0.007907	0.13009	0	0	0	0
-0.023733	-0.10398	0.007509	0.12979	0	0	0	0
-0.023748	-0.10403	0.007218	0.12979	0	0	0	0
-0.023775	-0.10402	0.00702	0.12998	0	0	0	0
-0.023815	-0.10396	0.006898	0.13029	0	0	0	0
-0.02386	-0.10388	0.006826	0.1307	0	0	0	0
-0.023907	-0.10382	0.006781	0.13119	0	0	0	0
-0.023953	-0.10382	0.006744	0.13175	0	0	-0.023834	-0.10313
-0.024002	-0.10387	0.006707	0.13231	0	0	0	0
-0.024052	-0.10399	0.006669	0.13281	0	0	0	0
-0.024101	-0.10415	0.006629	0.13317	0	0	0	0
-0.024138	-0.10433	0.006589	0.13339	0	0	0	0
-0.024155	-0.10449	0.006547	0.13348	0	0	0	0
-0.024142	-0.10458	0.006509	0.13347	0	0	0	0
-0.024101	-0.10457	0.006486	0.13339	0	0	0	0
-0.024044	-0.10444	0.0065	0.13326	0	0	0	0
-0.023995	-0.10418	0.006583	0.13313	0	0	0	0
-0.023963	-0.10385	0.006775	0.13304	0	0	0	0
-0.023946	-0.10347	0.007117	0.13309	0	0	0	0
-0.023928	-0.1031	0.007635	0.13335	0	0	0	0
-0.02389	-0.10274	0.008337	0.13389	0	0	0	0
-0.023812	-0.10239	0.009202	0.13468	0	0	0	0
-0.023678	-0.10206	0.010183	0.13558	0	0	0	0
-0.023478	-0.10179	0.011219	0.13642	0	0	0	0
-0.023208	-0.10161	0.012246	0.13702	0	0	0	0
-0.022873	-0.10155	0.01321	0.13721	0	0	0	0
-0.022484	-0.10166	0.014083	0.13696	0	0	0	0
-0.022058	-0.10195	0.01487	0.13634	0	0	0	0
-0.021615	-0.10244	0.015604	0.13551	0.015268	0.13533	0	0
-0.021178	-0.10306	0.016332	0.13467	0	0	0	0
-0.020769	-0.10374	0.017092	0.13405	0	0	0	0
-0.0204	-0.1044	0.017903	0.1338	0	0	0	0
-0.020067	-0.10502	0.01875	0.13392	0	0	0	0
-0.019758	-0.10561	0.019587	0.13424	0	0	0	0
-0.019466	-0.10617	0.02036	0.13461	0	0	0	0
-0.019193	-0.10672	0.021024	0.13493	0	0	0	0
-0.018951	-0.10725	0.021557	0.13517	0	0	0	0
-0.018751	-0.10775	0.021959	0.13537	0	0	0	0
-0.018603	-0.10823	0.02225	0.13557	0	0	0	0
-0.018516	-0.1087	0.022457	0.13583	0	0	0	0
-0.018495	-0.10917	0.022605	0.13618	0	0	0	0
-0.018534	-0.10969	0.02272	0.13663	0	0	0	0
-0.018618	-0.11033	0.022825	0.13714	0	0	0	0
-0.018715	-0.11113	0.022948	0.13763	0	0	0.022949	0.13781
-0.018787	-0.11212	0.023123	0.13805	0	0	0	0
-0.018803	-0.11329	0.023388	0.13839	0	0	0	0
-0.018751	-0.11461	0.023773	0.13865	0	0	0	0
-0.018631	-0.11601	0.02428	0.13886	0	0	0	0
-0.018461	-0.11741	0.024876	0.13902	0	0	0	0
-0.018263	-0.11865	0.02551	0.13914	0	0	0	0
-0.01807	-0.11963	0.026134	0.13926	0	0	0	0
-0.017909	-0.12029	0.026718	0.1394	0	0	0	0
-0.017809	-0.12065	0.027247	0.13954	0	0	0	0
-0.017798	-0.12076	0.027714	0.1396	0	0	0	0
-0.017904	-0.1207	0.028117	0.13956	0	0	0	0
-0.018154	-0.12053	0.028458	0.13949	0	0	0	0
-0.018567	-0.12031	0.028743	0.13952	0	0	0	0
-0.01915	-0.12009	0.028989	0.13969	0	0	0	0
-0.019888	-0.11995	0.029211	0.13998	0	0	0	0
-0.020747	-0.11992	0.029412	0.14028	0	0	0	0
-0.021674	-0.12004	0.029569	0.1405	0	0	0	0
-0.022609	-0.12032	0.029641	0.14058	0	0	0	0
-0.023497	-0.12074	0.02958	0.14051	0	0	0	0
-0.024292	-0.12125	0.029352	0.14029	0	0	0	0
-0.024961	-0.12183	0.028948	0.13999	0	0	0	0
-0.025481	-0.12247	0.028386	0.13968	0	0	0	0
-0.025845	-0.12316	0.027693	0.13947	0	0	0	0
-0.026065	-0.12389	0.026899	0.13937	0	0	0	0
-0.026181	-0.1246	0.026041	0.13934	0	0	0	0
-0.026236	-0.12523	0.025156	0.13928	0	0	0	0
-0.02627	-0.12573	0.024267	0.13916	0	0	0	0
-0.026312	-0.12612	0.023383	0.13902	-0.026093	-0.12569	0	0
-0.026381	-0.12644	0.022502	0.13888	0	0	0	0
-0.026484	-0.12675	0.021619	0.13875	0	0	0	0
-0.026616	-0.12707	0.020735	0.13857	0	0	0	0
-0.026756	-0.12742	0.019864	0.13828	0	0	0	0
-0.026887	-0.12779	0.019025	0.1378	0	0	0	0
-0.026998	-0.12816	0.018235	0.13707	0	0	0	0
-0.027088	-0.12849	0.017508	0.13612	0	0	0	0
-0.027157	-0.12874	0.016857	0.135	0	0	0	0
-0.027213	-0.1289	0.016291	0.13381	0	0	0	0
-0.027264	-0.12899	0.01582	0.13274	0	0	0	0
-0.027323	-0.12902	0.015443	0.13193	0	0	0	0
-0.027399	-0.12901	0.015146	0.13149	0	0	0	0
-0.027492	-0.12898	0.014904	0.13136	0	0	0	0
-0.027591	-0.12895	0.014698	0.1314	0	0	0	0
-0.027677	-0.12893	0.014514	0.13141	0	0	-0.027703	-0.12844
-0.027738	-0.12894	0.01435	0.13126	0	0	0	0
-0.027766	-0.12899	0.014202	0.13092	0	0	0	0
-0.027765	-0.12911	0.014069	0.13042	0	0	0	0
-0.027741	-0.12931	0.013949	0.12982	0	0	0	0
-0.027705	-0.12958	0.013846	0.12917	0	0	0	0
-0.027671	-0.1299	0.013767	0.12853	0	0	0	0
-0.027653	-0.13023	0.013726	0.12799	0	0	0	0
-0.027654	-0.13052	0.013738	0.12758	0	0	0	0
-0.027669	-0.13073	0.013822	0.1273	0	0	0	0
-0.027688	-0.13087	0.013998	0.12715	0	0	0	0
-0.027696	-0.13094	0.01428	0.12709	0	0	0	0
-0.027679	-0.13094	0.014665	0.12712	0	0	0	0
-0.027619	-0.13088	0.015118	0.12724	0	0	0	0
-0.027497	-0.13076	0.015591	0.12747	0	0	0	0
-0.027294	-0.13059	0.016045	0.12783	0	0	0	0
-0.026995	-0.13038	0.016461	0.12829	0	0	0	0
-0.026583	-0.13013	0.01685	0.12881	0	0	0	0
-0.02604	-0.12986	0.017241	0.12932	0	0	0	0
-0.025346	-0.12959	0.017665	0.12976	0	0	0	0
-0.024493	-0.12935	0.018145	0.13013	0	0	0	0
-0.023496	-0.12915	0.018688	0.13042	0	0	0	0
-0.022394	-0.12902	0.019278	0.13064	0	0	0	0
-0.021247	-0.12893	0.019879	0.13073	0	0	0	0
-0.020114	-0.12889	0.020455	0.1306	0	0	0	0
-0.019025	-0.1289	0.020981	0.13017	0	0	0	0
-0.017993	-0.12895	0.021455	0.12943	0	0	0	0
-0.017033	-0.129	0.021886	0.12848	0.021943	0.12645	0	0
-0.016161	-0.12906	0.022277	0.12746	0	0	0	0
-0.015391	-0.12916	0.022629	0.12645	0	0	0	0
-0.014715	-0.12933	0.02294	0.12551	0	0	0	0
-0.01412	-0.12956	0.023205	0.12471	0	0	0	0
-0.013591	-0.12981	0.02342	0.12412	0	0	0	0
-0.013118	-0.13005	0.02359	0.12378	0	0	0	0
-0.012686	-0.13025	0.02372	0.12364	0	0	0	0
-0.012281	-0.13038	0.023818	0.1236	0	0	0	0
-0.011893	-0.13044	0.023891	0.12356	0	0	0	0
-0.011514	-0.13041	0.023951	0.12346	0	0	0	0
-0.011142	-0.13033	0.024017	0.12329	0	0	0	0
-0.010774	-0.13023	0.024116	0.12304	0	0	0	0
-0.010411	-0.13013	0.024276	0.1228	0	0	0	0
-0.010047	-0.13008	0.02452	0.12271	0	0	0	0
-0.009681	-0.13008	0.024855	0.12297	0	0	0	0
-0.009317	-0.13016	0.025284	0.12379	0	0	0.024371	0.11537
-0.008952	-0.13035	0.025799	0.12518	0	0	0	0
-0.008573	-0.13067	0.02637	0.12682	0	0	0	0
-0.00817	-0.13111	0.026946	0.12823	0	0	0	0
-0.007746	-0.13164	0.027467	0.12908	0	0	0	0
-0.007321	-0.13221	0.027879	0.12922	0	0	0	0
-0.006929	-0.13273	0.028153	0.12862	0	0	0	0
-0.006598	-0.13313	0.028291	0.12733	0	0	0	0
-0.006345	-0.13335	0.02832	0.12543	0	0	0	0
-0.006163	-0.13339	0.028284	0.12317	0	0	0	0
-0.006035	-0.13329	0.028233	0.12081	0	0	0	0
-0.005938	-0.13311	0.02822	0.11853	0	0	0	0
-0.005862	-0.13292	0.028288	0.11642	0	0	0	0
-0.005821	-0.13274	0.028453	0.1146	0	0	0	0
-0.005859	-0.13259	0.028694	0.11323	0	0	0	0
-0.006033	-0.13245	0.028966	0.11241	0	0	0	0
-0.006405	-0.13231	0.029216	0.11212	0	0	0	0
-0.007015	-0.13216	0.02939	0.11222	0	0	0	0
-0.007877	-0.132	0.029441	0.11259	0	0	0	0
-0.008964	-0.13185	0.029339	0.1131	0	0	0	0
-0.010212	-0.13174	0.029074	0.11371	0	0	0	0
-0.011541	-0.13169	0.028654	0.11431	0	0	0	0
-0.012882	-0.13171	0.028108	0.11486	0	0	0	0
-0.014201	-0.13179	0.027474	0.11532	0	0	0	0
-0.015503	-0.13192	0.026805	0.11572	0	0	0	0
-0.016819	-0.1321	0.026155	0.11613	0	0	0	0
-0.018189	-0.13231	0.025569	0.1166	0	0	0	0
-0.019632	-0.13256	0.025062	0.11712	0	0	0	0
-0.021136	-0.13283	0.024616	0.11759	0	0	0	0
-0.022666	-0.13312	0.024204	0.11792	0	0	0	0
-0.024189	-0.13344	0.023807	0.11807	-0.024427	-0.13314	0	0
-0.02568	-0.13378	0.023426	0.11806	0	0	0	0
-0.02712	-0.13413	0.023064	0.11794	0	0	0	0
-0.028485	-0.13446	0.022717	0.11781	0	0	0	0
-0.029753	-0.13475	0.02237	0.11773	0	0	0	0
-0.030921	-0.13499	0.021999	0.11773	0	0	0	0
-0.031992	-0.13517	0.021567	0.11776	0	0	-0.031873	-0.13433
-0.032959	-0.13531	0.021043	0.11777	0	0	0	0
-0.033822	-0.13542	0.020414	0.11779	0	0	0	0
-0.034585	-0.13547	0.0197	0.1179	0	0	0	0
-0.035261	-0.13544	0.018941	0.11819	0	0	0	0
-0.035861	-0.13532	0.018183	0.11867	0	0	0	0
-0.036391	-0.13511	0.017461	0.11929	0	0	0	0
-0.036859	-0.13483	0.016804	0.11993	0	0	0	0
-0.037274	-0.13453	0.016236	0.12045	0	0	0	0
-0.037648	-0.13424	0.015773	0.1207	0	0	0	0
-0.038001	-0.134	0.015408	0.12057	0	0	0	0
-0.038351	-0.13381	0.015115	0.12005	0	0	0	0
-0.038714	-0.1337	0.014849	0.11921	0	0	0	0
-0.039098	-0.13368	0.014564	0.11819	0	0	0	0
-0.039497	-0.13377	0.014218	0.11713	0	0	0	0
-0.039894	-0.134	0.013781	0.11613	0	0	0	0
-0.040264	-0.13435	0.013235	0.1152	0	0	0	0
-0.040583	-0.13482	0.012589	0.11435	0	0	0	0
-0.040834	-0.13536	0.011866	0.11353	0	0	0	0
-0.041006	-0.13591	0.011095	0.11267	0	0	0	0
-0.041108	-0.13643	0.010301	0.11173	0	0	0	0
-0.041162	-0.13685	0.009505	0.11073	0	0	0	0
-0.041206	-0.13714	0.008727	0.10972	0	0	0	0
-0.041275	-0.13728	0.007976	0.10876	0	0	0	0
-0.041391	-0.13725	0.007249	0.10794	0	0	0	0
-0.041542	-0.13707	0.006525	0.10728	0	0	0	0
-0.04168	-0.13676	0.005766	0.10681	0	0	0	0
-0.041727	-0.1364	0.004927	0.10647	0	0	0	0
-0.041603	-0.13605	0.003973	0.10624	0	0	0	0
-0.041249	-0.13579	0.002892	0.10609	0	0	0	0
-0.040651	-0.13563	0.001697	0.10596	0	0	0	0
-0.039834	-0.13558	0.000413	0.10576	0	0	0	0
-0.038847	-0.13562	-0.000931	0.10536	0	0	0	0
-0.037738	-0.13576	-0.002311	0.10466	0	0	0	0
-0.036548	-0.13597	-0.003697	0.10366	0	0	0	0
-0.03531	-0.13623	-0.005056	0.10241	0	0	0	0
-0.034057	-0.13648	-0.006373	0.10107	0	0	0	0
-0.032825	-0.13667	-0.007669	0.099816	0	0	0	0
-0.031654	-0.13676	-0.008982	0.098751	0	0	0	0
-0.030563	-0.13675	-0.010335	0.097851	0	0	0	0
-0.029542	-0.13667	-0.011736	0.097029	0	0	0	0
-0.028561	-0.13656	-0.013177	0.096196	0	0	0	0
-0.027568	-0.13642	-0.014635	0.095299	0	0	0	0
-0.026509	-0.13623	-0.016079	0.094317	0	0	0	0
-0.025337	-0.13597	-0.017468	0.093277	0	0	0	0
-0.024033	-0.13564	-0.018764	0.092235	0	0	0	0
-0.022619	-0.13527	-0.019949	0.091227	0	0	0	0
-0.021159	-0.1349	-0.021024	0.090255	0	0	0	0
-0.019741	-0.13458	-0.022004	0.089307	0	0	0	0
-0.018442	-0.13433	-0.022911	0.08836	0	0	0	0
-0.01731	-0.13416	-0.023769	0.087372	-0.02309	0.087163	0	0
-0.016365	-0.13404	-0.024587	0.086287	0	0	0	0
-0.0156	-0.13391	-0.025354	0.085074	0	0	0	0
-0.014983	-0.13371	-0.026058	0.083787	0	0	0	0
-0.014457	-0.13338	-0.02669	0.082565	0	0	0	0
-0.013951	-0.13291	-0.02724	0.081565	0	0	0	0
-0.013392	-0.13232	-0.027682	0.080896	0	0	0	0
-0.012726	-0.13167	-0.028	0.080591	0	0	0	0
-0.011939	-0.131	-0.028207	0.080604	0	0	0	0
-0.011057	-0.13037	-0.028342	0.080835	0	0	0	0
-0.010142	-0.1298	-0.028446	0.081183	0	0	-0.02791	0.080864
-0.009263	-0.12931	-0.028552	0.081573	0	0	0	0
-0.008486	-0.12892	-0.028668	0.081942	0	0	0	0
-0.007863	-0.12863	-0.02879	0.082222	0	0	0	0
-0.007424	-0.12844	-0.028908	0.082356	0	0	0	0
-0.007164	-0.12835	-0.029019	0.082342	0	0	0	0
-0.007049	-0.12835	-0.029126	0.082252	0	0	0	0
-0.007032	-0.12843	-0.029232	0.082201	0	0	0	0
-0.007071	-0.12858	-0.029343	0.082289	0	0	0	0
-0.007136	-0.12875	-0.029458	0.082557	0	0	0	0
-0.00721	-0.12889	-0.029569	0.082982	0	0	0	0
-0.007284	-0.12895	-0.029654	0.083493	0	0	0	0
-0.007349	-0.12889	-0.029681	0.084013	0	0	0	0
-0.007397	-0.12871	-0.029619	0.084452	0	0	0	0
-0.007416	-0.12842	-0.029441	0.08471	0	0	0	0
-0.007397	-0.12806	-0.029135	0.084717	0	0	0	0
-0.007342	-0.12767	-0.028713	0.084491	0	0	0	0
-0.007263	-0.12729	-0.02821	0.084111	0	0	0	0
-0.007177	-0.12699	-0.027668	0.083649	0	0	0	0
-0.007092	-0.12677	-0.027124	0.083136	0	0	0	0
-0.007013	-0.12664	-0.026599	0.08259	0	0	0	0
-0.00694	-0.12657	-0.026097	0.08205	0	0	0	0
-0.006876	-0.12655	-0.025623	0.081597	0	0	0	0
-0.006825	-0.12655	-0.025193	0.081316	0.038273	-0.11735	0	0
-0.006784	-0.12656	-0.024825	0.081249	0	0	0.037042	-0.11638
-0.006744	-0.12658	-0.024526	0.08138	0	0	0	0
-0.006694	-0.12662	-0.024264	0.081613	0	0	0	0
-0.006628	-0.12668	-0.02397	0.081742	0	0	0	0
-0.006546	-0.12675	-0.023549	0.081474	0	0	0	0
-0.006461	-0.12682	-0.022914	0.080548	0	0	0	0
-0.00639	-0.12689	-0.022011	0.078835	0	0	0	0
-0.006349	-0.12694	-0.020833	0.076375	0	0	0	0
