## Supplementary material for "How to control unpredictable others in court-net sports": International match data: n5_2_5.txt

-0.015983	-0.11967	0.04135	0.12015	0	0	-0.01572	-0.11946
-0.015331	-0.11962	0.041574	0.1202	0	0	0	0
-0.014761	-0.11954	0.041837	0.12021	0	0	0	0
-0.014269	-0.11947	0.042108	0.1202	0	0	0	0
-0.013844	-0.11941	0.042355	0.12018	0	0	0	0
-0.013473	-0.11942	0.042558	0.12015	0	0	0	0
-0.013152	-0.11952	0.042707	0.12013	0	0	0	0
-0.012889	-0.11971	0.042802	0.12013	0	0	0	0
-0.012696	-0.11994	0.042843	0.12013	0	0	0	0
-0.012579	-0.12018	0.042825	0.12015	0	0	0	0
-0.012529	-0.12038	0.042733	0.12018	0	0	0	0
-0.01252	-0.12052	0.042548	0.12023	0	0	0	0
-0.012512	-0.12062	0.042249	0.12029	0	0	0	0
-0.012461	-0.12071	0.041819	0.12035	0	0	0	0
-0.012333	-0.12082	0.041251	0.12037	0	0	0	0
-0.012114	-0.121	0.040558	0.12032	0	0	0	0
-0.011812	-0.12128	0.039779	0.12015	0	0	0	0
-0.011458	-0.12168	0.038968	0.11981	0	0	0	0
-0.011089	-0.1222	0.038177	0.11927	0	0	0	0
-0.010733	-0.1228	0.037458	0.11853	0	0	0	0
-0.010401	-0.12344	0.036866	0.1177	0.036	0.11744	0	0
-0.010101	-0.12406	0.036435	0.11696	0	0	0	0
-0.009839	-0.12465	0.036166	0.11648	0	0	0	0
-0.009621	-0.12522	0.03603	0.11638	0	0	0	0
-0.009451	-0.12579	0.035988	0.11666	0	0	0	0
-0.009331	-0.12635	0.036001	0.11723	0	0	0	0
-0.009263	-0.12688	0.036033	0.11788	0	0	0	0
-0.009252	-0.12732	0.036052	0.11839	0	0	0	0
-0.009295	-0.12767	0.036037	0.11861	0	0	0	0
-0.009381	-0.12792	0.035984	0.11853	0	0	0	0
-0.009507	-0.12808	0.035906	0.11831	0	0	0	0
-0.009674	-0.12819	0.03583	0.11811	0	0	0	0
-0.00989	-0.1283	0.035781	0.11808	0	0	0	0
-0.010158	-0.12844	0.035768	0.11827	0	0	0	0
-0.01047	-0.12865	0.035781	0.11873	0	0	0	0
-0.010797	-0.12897	0.035799	0.11943	0	0	0	0
-0.011098	-0.12942	0.035795	0.1203	0	0	0.035893	0.12
-0.011339	-0.13001	0.035744	0.1212	0	0	0	0
-0.011502	-0.13072	0.035637	0.12196	0	0	0	0
-0.011594	-0.1315	0.035476	0.12249	0	0	0	0
-0.011635	-0.13226	0.035267	0.12278	0	0	0	0
-0.011654	-0.13291	0.035019	0.12291	0	0	0	0
-0.011686	-0.13339	0.034737	0.12285	0	0	0	0
-0.011773	-0.13369	0.034423	0.12257	0	0	0	0
-0.011971	-0.13384	0.03406	0.12208	0	0	0	0
-0.012333	-0.1339	0.033616	0.12149	0	0	0	0
-0.012895	-0.13392	0.033058	0.12095	0	0	0	0
-0.013661	-0.13394	0.032364	0.12056	0	0	0	0
-0.014596	-0.13398	0.031539	0.12033	0	0	0	0
-0.015636	-0.13404	0.030615	0.12021	0	0	0	0
-0.016703	-0.13413	0.02965	0.12018	0	0	0	0
-0.017724	-0.13423	0.028704	0.12027	0	0	0	0
-0.018638	-0.13431	0.027828	0.12053	0	0	0	0
-0.01941	-0.13437	0.027047	0.121	0	0	0	0
-0.020032	-0.13439	0.026348	0.12165	0	0	0	0
-0.020514	-0.13437	0.025688	0.12236	0	0	0	0
-0.020884	-0.13431	0.025014	0.12306	0	0	0	0
-0.021183	-0.13424	0.024281	0.12377	-0.021021	-0.13337	0	0
-0.021458	-0.13414	0.023464	0.12457	0	0	0	0
-0.021754	-0.13401	0.022568	0.12554	0	0	0	0
-0.022092	-0.13379	0.021622	0.12665	0	0	0	0
-0.022475	-0.13345	0.020667	0.12778	0	0	0	0
-0.022886	-0.13295	0.019729	0.12874	0	0	0	0
-0.023304	-0.13227	0.01882	0.12943	0	0	0	0
-0.023709	-0.13144	0.017948	0.12983	0	0	0	0
-0.024078	-0.13049	0.017131	0.12994	0	0	0	0
-0.02439	-0.12951	0.016394	0.1298	0	0	0	0
-0.024625	-0.1286	0.015759	0.12946	0	0	0	0
-0.024776	-0.12784	0.015233	0.12899	0	0	0	0
-0.024849	-0.12728	0.014807	0.12849	0	0	0	0
-0.024863	-0.12693	0.014465	0.12809	0	0	0	0
-0.024842	-0.12672	0.014184	0.12789	0	0	0	0
-0.024805	-0.1266	0.013946	0.12793	0	0	0	0
-0.024766	-0.12651	0.013744	0.12819	0	0	0	0
-0.024737	-0.1264	0.013578	0.1286	0	0	0	0
-0.024731	-0.12624	0.013457	0.12903	0	0	0	0
-0.024763	-0.12601	0.013393	0.12932	0	0	-0.024556	-0.12568
-0.024841	-0.12571	0.013397	0.12933	0	0	0	0
-0.024966	-0.12536	0.01347	0.12901	0	0	0	0
-0.025132	-0.125	0.013603	0.12836	0	0	0	0
-0.025326	-0.12467	0.013779	0.12749	0	0	0	0
-0.025537	-0.12442	0.013975	0.12658	0	0	0	0
-0.025756	-0.12426	0.014163	0.12579	0	0	0	0
-0.025986	-0.12419	0.014318	0.1252	0	0	0	0
-0.026235	-0.1242	0.014428	0.12481	0	0	0	0
-0.026504	-0.12428	0.014495	0.12455	0	0	0	0
-0.026786	-0.12441	0.014537	0.12433	0	0	0	0
-0.027061	-0.12457	0.014573	0.12405	0	0	0	0
-0.027304	-0.12472	0.014627	0.12361	0	0	0	0
-0.027485	-0.12485	0.014721	0.123	0	0	0	0
-0.027574	-0.12498	0.01487	0.12224	0	0	0	0
-0.027544	-0.12509	0.015073	0.12147	0	0	0	0
-0.027376	-0.12521	0.015319	0.12089	0	0	0	0
-0.02706	-0.12535	0.01558	0.12061	0	0	0	0
-0.026604	-0.12553	0.015821	0.12064	0.016316	0.12127	0	0
-0.026032	-0.12577	0.016009	0.12093	0	0	0	0
-0.025376	-0.12609	0.016128	0.12141	0	0	0	0
-0.024665	-0.12648	0.01619	0.12209	0	0	0	0
-0.023922	-0.12694	0.01623	0.12295	0	0	0	0
-0.023166	-0.12745	0.01629	0.12396	0	0	0	0
-0.022417	-0.12798	0.016414	0.12501	0	0	0	0
-0.021702	-0.1285	0.01664	0.12594	0	0	0	0
-0.021042	-0.12897	0.017	0.12662	0	0	0	0
-0.020449	-0.12939	0.017514	0.12703	0	0	0	0
-0.019931	-0.12977	0.018163	0.12716	0	0	0	0
-0.019484	-0.13011	0.018887	0.12706	0	0	0	0
-0.019094	-0.1304	0.019611	0.12677	0	0	0	0
-0.018746	-0.13063	0.020269	0.12633	0	0	0	0
-0.018432	-0.13078	0.020814	0.12581	0	0	0	0
-0.018158	-0.13083	0.021221	0.12531	0	0	0	0
-0.017939	-0.13078	0.021492	0.12495	0	0	0	0
-0.017802	-0.13063	0.021651	0.12483	0	0	0	0
-0.017773	-0.13037	0.021736	0.12496	0	0	0	0
-0.017867	-0.13001	0.021785	0.12531	0	0	0	0
-0.018076	-0.12956	0.021829	0.12578	0	0	0	0
-0.018361	-0.12909	0.021889	0.12624	0	0	0	0
-0.018665	-0.12868	0.021975	0.12656	0	0	0.021891	0.12637
-0.01893	-0.12842	0.022093	0.12668	0	0	0	0
-0.019109	-0.12841	0.022241	0.12654	0	0	0	0
-0.019178	-0.12867	0.02241	0.12613	0	0	0	0
-0.019142	-0.12914	0.022588	0.12545	0	0	0	0
-0.019038	-0.12971	0.022758	0.1246	0	0	0	0
-0.018915	-0.13022	0.022902	0.12372	0	0	0	0
-0.018819	-0.13053	0.023	0.12304	0	0	0	0
-0.018777	-0.13057	0.023039	0.12268	0	0	0	0
-0.018789	-0.13034	0.023013	0.12267	0	0	0	0
-0.018839	-0.12992	0.022928	0.12293	0	0	0	0
-0.0189	-0.12941	0.022793	0.1233	0	0	0	0
-0.018956	-0.12893	0.022628	0.12365	0	0	0	0
-0.019013	-0.12854	0.022451	0.12392	0	0	0	0
-0.019098	-0.12826	0.022274	0.12404	0	0	0	0
-0.019254	-0.12804	0.022086	0.12398	0	0	0	0
-0.019526	-0.12783	0.021858	0.12373	0	0	0	0
-0.019938	-0.12755	0.021544	0.12328	0	0	0	0
-0.020489	-0.12714	0.021108	0.12266	0	0	0	0
-0.021155	-0.12656	0.020531	0.12195	0	0	0	0
-0.021896	-0.12583	0.019832	0.12131	0	0	0	0
-0.022668	-0.12499	0.019054	0.12087	0	0	0	0
-0.02343	-0.12411	0.018258	0.12073	0	0	0	0
-0.024156	-0.12324	0.017495	0.12091	0	0	0	0
-0.024839	-0.12241	0.0168	0.12133	0	0	0	0
-0.025489	-0.12164	0.016203	0.12192	0	0	0	0
-0.026123	-0.12091	0.015724	0.12258	0	0	0	0
-0.026757	-0.12023	0.015359	0.12323	0	0	0	0
-0.027406	-0.11957	0.015075	0.12378	0	0	0	0
-0.028078	-0.11894	0.014816	0.1242	0	0	0	0
-0.028779	-0.11835	0.014526	0.12446	-0.028819	-0.11705	0	0
-0.029509	-0.11784	0.014174	0.12462	0	0	0	0
-0.030268	-0.1174	0.013755	0.12469	0	0	0	0
-0.031051	-0.11702	0.013289	0.12472	0	0	0	0
-0.031842	-0.11668	0.012806	0.12472	0	0	0	0
-0.032612	-0.11637	0.012343	0.12472	0	0	0	0
-0.033333	-0.11608	0.011938	0.12472	0	0	0	0
-0.033996	-0.11578	0.011621	0.12473	0	0	0	0
-0.034614	-0.11543	0.011401	0.12476	0	0	0	0
-0.035211	-0.11504	0.011269	0.12479	0	0	0	0
-0.035799	-0.11462	0.011201	0.12484	0	0	0	0
-0.036366	-0.11421	0.011176	0.12489	0	0	0	0
-0.036891	-0.1138	0.011177	0.12492	0	0	0	0
-0.037356	-0.11338	0.011195	0.1249	0	0	0	0
-0.037762	-0.11293	0.011229	0.12478	0	0	0	0
-0.038116	-0.11243	0.011287	0.12452	0	0	-0.038206	-0.11158
-0.03843	-0.11192	0.011379	0.12406	0	0	0	0
-0.038726	-0.11143	0.011514	0.12336	0	0	0	0
-0.039025	-0.11098	0.011694	0.12246	0	0	0	0
-0.03934	-0.1106	0.011903	0.12148	0	0	0	0
-0.039664	-0.11033	0.012108	0.12058	0	0	0	0
-0.039982	-0.11022	0.012273	0.11989	0	0	0	0
-0.040281	-0.11027	0.01238	0.11943	0	0	0	0
-0.040555	-0.1105	0.01243	0.11919	0	0	0	0
-0.040803	-0.11085	0.012444	0.1191	0	0	0	0
-0.041028	-0.11128	0.012454	0.11912	0	0	0	0
-0.041238	-0.11172	0.012503	0.11919	0	0	0	0
-0.04144	-0.11209	0.01263	0.11929	0	0	0	0
-0.041634	-0.11235	0.012865	0.11943	0	0	0	0
-0.041806	-0.1125	0.013213	0.11965	0	0	0	0
-0.041944	-0.11257	0.01367	0.11993	0	0	0	0
-0.042033	-0.11259	0.014234	0.1202	0	0	0	0
-0.042061	-0.11258	0.0149	0.12039	0	0	0	0
-0.042004	-0.1126	0.015658	0.12047	0	0	0	0
-0.04183	-0.11267	0.016481	0.1205	0	0	0	0
-0.041504	-0.11284	0.017342	0.12061	0	0	0	0
-0.041	-0.11313	0.018221	0.12083	0	0	0	0
-0.040315	-0.11357	0.019116	0.1211	0	0	0	0
-0.039476	-0.11415	0.020035	0.12129	0	0	0	0
-0.038536	-0.11486	0.020995	0.1213	0	0	0	0
-0.037556	-0.11566	0.022028	0.12118	0.021464	0.1209	0	0
-0.036591	-0.11649	0.023167	0.12108	0	0	0	0
-0.035679	-0.11727	0.024407	0.1212	0	0	0	0
-0.034835	-0.11798	0.025687	0.12156	0	0	0	0
-0.034054	-0.11859	0.026908	0.12194	0	0	0	0
-0.033317	-0.11913	0.027964	0.12206	0	0	0	0
-0.0326	-0.11962	0.028795	0.12168	0	0	0	0
-0.031882	-0.12008	0.029414	0.12084	0	0	0	0
-0.031159	-0.1205	0.029913	0.11981	0	0	0	0
-0.030435	-0.12086	0.030425	0.11901	0	0	0	0
-0.029715	-0.12118	0.03107	0.11884	0	0	0	0
-0.029	-0.12149	0.031913	0.11945	0	0	0	0
-0.028299	-0.12184	0.032952	0.12079	0	0	0	0
-0.02762	-0.12227	0.03414	0.12259	0	0	0.034503	0.12555
-0.02696	-0.1228	0.035413	0.12454	0	0	0	0
-0.026302	-0.12344	0.036702	0.12636	0	0	0	0
-0.025634	-0.12418	0.037942	0.12778	0	0	0	0
-0.024964	-0.12496	0.039071	0.12868	0	0	0	0
-0.024314	-0.12574	0.040046	0.12909	0	0	0	0
-0.023709	-0.12646	0.040847	0.12917	0	0	0	0
-0.023168	-0.12706	0.041467	0.12907	0	0	0	0
-0.022692	-0.12754	0.041927	0.12889	0	0	0	0
-0.022264	-0.12788	0.042266	0.12871	0	0	0	0
-0.021842	-0.12811	0.042534	0.12854	0	0	0	0
-0.021375	-0.12825	0.042769	0.1284	0	0	0	0
-0.020801	-0.12832	0.042988	0.1283	0	0	0	0
-0.020058	-0.12834	0.043182	0.12822	0	0	0	0
-0.0191	-0.12836	0.043342	0.12818	0	0	0	0
-0.017913	-0.1284	0.04347	0.12819	0	0	0	0
-0.016527	-0.12849	0.043583	0.12828	0	0	0	0
-0.015005	-0.12864	0.043705	0.12848	0	0	0	0
-0.01342	-0.12885	0.043852	0.12884	0	0	0	0
-0.011826	-0.12913	0.044018	0.12928	0	0	0	0
-0.010245	-0.12947	0.044174	0.12962	0	0	0	0
-0.008674	-0.12988	0.044277	0.12963	0	0	0	0
-0.007083	-0.13035	0.04428	0.1292	0	0	0	0
-0.005424	-0.13087	0.044135	0.12839	0	0	0	0
-0.003644	-0.13144	0.043794	0.12738	0	0	0	0
-0.001713	-0.13206	0.043225	0.12636	0	0	0	0
0.000353	-0.13275	0.042434	0.12557	0	0	0	0
0.002493	-0.13351	0.041463	0.1252	0	0	0	0
0.00463	-0.13432	0.040371	0.12539	0.004947	-0.1338	0	0
0.006697	-0.13514	0.039213	0.12601	0	0	0	0
0.008653	-0.13594	0.038038	0.12679	0	0	0	0
0.010485	-0.13667	0.036893	0.12742	0	0	0	0
0.012193	-0.1373	0.035814	0.12772	0	0	0	0
0.013783	-0.13782	0.034826	0.12768	0	0	0	0
0.01526	-0.13823	0.033934	0.12742	0	0	0	0
0.016621	-0.13854	0.033118	0.12705	0	0	0	0
0.01787	-0.13876	0.032338	0.12668	0	0	0	0
0.019013	-0.13892	0.031543	0.12637	0	0	0	0
0.020059	-0.13901	0.030675	0.12613	0	0	0	0
0.021019	-0.13907	0.029686	0.12596	0	0	0.021222	-0.13873
0.021903	-0.1391	0.028556	0.12588	0	0	0	0
0.022728	-0.13914	0.027299	0.12592	0	0	0	0
0.02351	-0.1392	0.025953	0.12609	0	0	0	0
0.024267	-0.13931	0.024567	0.12636	0	0	0	0
0.025025	-0.13949	0.023202	0.12671	0	0	0	0
0.025807	-0.13974	0.021917	0.12708	0	0	0	0
0.026612	-0.14004	0.020749	0.12746	0	0	0	0
0.027418	-0.14041	0.019715	0.1278	0	0	0	0
0.028189	-0.14082	0.018809	0.12803	0	0	0	0
0.028892	-0.14126	0.017999	0.12809	0	0	0	0
0.029499	-0.14167	0.017221	0.128	0	0	0	0
0.029987	-0.14202	0.016401	0.12782	0	0	0	0
0.030339	-0.14226	0.015481	0.12765	0	0	0	0
0.030548	-0.14239	0.014436	0.12752	0	0	0	0
0.030627	-0.14244	0.013279	0.12744	0	0	0	0
0.030607	-0.14247	0.012035	0.12739	0	0	0	0
0.03052	-0.14253	0.010727	0.12736	0	0	0	0
0.030386	-0.14267	0.009367	0.12734	0	0	0	0
0.030211	-0.14293	0.007955	0.12732	0	0	0	0
0.02999	-0.14332	0.006488	0.12733	0	0	0	0
0.029726	-0.14383	0.004967	0.1274	0	0	0	0
0.029434	-0.14439	0.003418	0.12754	0	0	0	0
0.029135	-0.14494	0.001884	0.12772	0	0	0	0
0.028847	-0.14543	0.000393	0.12791	0	0	0	0
0.02858	-0.14584	-0.001069	0.12811	0	0	0	0
0.028342	-0.14616	-0.002556	0.12847	0	0	0	0
0.028126	-0.14639	-0.004139	0.12909	0	0	0	0
0.027913	-0.1465	-0.005864	0.13001	0	0	0	0
0.02767	-0.14648	-0.007728	0.13116	0	0	0	0
0.027359	-0.14631	-0.009684	0.13232	0	0	0	0
0.026951	-0.14596	-0.011676	0.13323	0	0	0	0
0.026425	-0.14543	-0.013652	0.1337	0	0	0	0
0.025776	-0.14475	-0.015574	0.13366	0	0	0	0
0.025014	-0.14397	-0.017424	0.13324	0	0	0	0
0.024167	-0.14318	-0.019204	0.13264	0	0	0	0
0.023264	-0.14241	-0.020916	0.13201	0	0	0	0
0.022331	-0.14168	-0.022552	0.13138	0	0	0	0
0.021393	-0.14096	-0.024105	0.13082	0	0	0	0
0.020476	-0.14025	-0.025577	0.13046	-0.025129	0.12688	0	0
0.019609	-0.13953	-0.026974	0.13037	0	0	0	0
0.018805	-0.13882	-0.028298	0.13054	0	0	0	0
0.018066	-0.13814	-0.029534	0.13083	0	0	0	0
0.017383	-0.13752	-0.030659	0.1311	0	0	0	0
0.016747	-0.13695	-0.031663	0.13132	0	0	0	0
0.016159	-0.13645	-0.032549	0.13154	0	0	0	0
0.015613	-0.13599	-0.033335	0.13182	0	0	0	0
0.015106	-0.13553	-0.034048	0.13219	0	0	0	0
0.014632	-0.13502	-0.034727	0.13263	0	0	0	0
0.014191	-0.13444	-0.035418	0.13319	0	0	0	0
0.013788	-0.1338	-0.036159	0.13392	0	0	0	0
0.013433	-0.13314	-0.036967	0.13487	0	0	-0.03649	0.13026
0.013132	-0.13252	-0.037827	0.13597	0	0	0	0
0.012884	-0.132	-0.038697	0.13702	0	0	0	0
0.012689	-0.13159	-0.039534	0.13779	0	0	0	0
0.012545	-0.13131	-0.040314	0.13813	0	0	0	0
0.012452	-0.13112	-0.04104	0.13807	0	0	0	0
0.012409	-0.13097	-0.04172	0.13775	0	0	0	0
0.012401	-0.13084	-0.042368	0.13732	0	0	0	0
0.012404	-0.13069	-0.042998	0.13686	0	0	0	0
0.012384	-0.1305	-0.043614	0.13637	0	0	0	0
0.0123	-0.13026	-0.044205	0.13585	0	0	0	0
0.012101	-0.12998	-0.044743	0.13529	0	0	0	0
0.01174	-0.12974	-0.045194	0.13472	0	0	0	0
0.011181	-0.12956	-0.045549	0.13424	0	0	0	0
0.010415	-0.12949	-0.045817	0.13389	0	0	0	0
0.009465	-0.12952	-0.046019	0.13372	0	0	0	0
0.008369	-0.12965	-0.046186	0.13376	0	0	0	0
0.007174	-0.12987	-0.046348	0.13402	0	0	0	0
0.005936	-0.13019	-0.046533	0.13453	0	0	0	0
0.004722	-0.13061	-0.046754	0.13526	0	0	0	0
0.003593	-0.13112	-0.046994	0.13616	0	0	0	0
0.002577	-0.13169	-0.047219	0.1372	0	0	0	0
0.001667	-0.13233	-0.047384	0.1383	0	0	0	0
0.000834	-0.13299	-0.047447	0.13937	0	0	0	0
4e-05	-0.13368	-0.047374	0.14027	0	0	0	0
-0.000755	-0.13437	-0.047152	0.1409	0	0	0	0
-0.001584	-0.1351	-0.046784	0.14118	0	0	0	0
-0.002456	-0.13586	-0.046287	0.14106	0	0	0	0
-0.003355	-0.1367	-0.045697	0.14053	0	0	0	0
-0.004243	-0.13761	-0.045058	0.13968	0	0	0	0
-0.005064	-0.13857	-0.044413	0.13871	0	0	0	0
-0.005767	-0.13955	-0.043788	0.13781	0	0	0	0
-0.006322	-0.14053	-0.043191	0.13707	0	0	0	0
