## Supplementary material for "How to control unpredictable others in court-net sports": International match data: n5_2_6.txt

0.010918	-0.12007	-0.020525	0.10469	0	0	0.010699	-0.11945
0.010898	-0.11938	-0.02046	0.10555	0	0	0	0
0.010968	-0.11906	-0.020408	0.10591	0	0	0	0
0.011115	-0.11914	-0.020377	0.10586	0	0	0	0
0.01131	-0.11956	-0.020366	0.10554	0	0	0	0
0.01152	-0.12022	-0.020359	0.10508	0	0	0	0
0.01172	-0.12096	-0.020332	0.1046	0	0	0	0
0.011888	-0.12164	-0.020272	0.1042	0	0	0	0
0.012011	-0.12216	-0.020186	0.10394	0	0	0	0
0.012083	-0.12249	-0.020094	0.10389	0	0	0	0
0.012106	-0.12265	-0.020018	0.10405	0	0	0	0
0.012092	-0.12268	-0.019984	0.1044	0	0	0	0
0.012057	-0.12263	-0.020021	0.10484	0	0	0	0
0.012013	-0.12254	-0.020158	0.10521	0	0	0	0
0.011964	-0.12245	-0.020415	0.10535	0	0	0	0
0.011906	-0.1224	-0.020796	0.10523	0	0	0	0
0.011825	-0.12243	-0.021297	0.10487	0	0	0	0
0.0117	-0.12254	-0.021922	0.10434	0	0	0	0
0.011511	-0.12273	-0.022676	0.10364	0	0	0	0
0.01124	-0.12297	-0.023558	0.10279	0	0	0	0
0.010878	-0.12324	-0.024547	0.10185	0	0	0	0
0.010426	-0.12352	-0.025607	0.10087	0	0	0	0
0.009898	-0.12384	-0.026698	0.099929	0	0	0	0
0.009328	-0.1242	-0.027782	0.099073	0	0	0	0
0.008761	-0.1246	-0.028824	0.098334	0	0	0	0
0.008253	-0.125	-0.029791	0.097735	0	0	0	0
0.007843	-0.12537	-0.030643	0.097296	0	0	0	0
0.007546	-0.12566	-0.031337	0.097016	0	0	0	0
0.007349	-0.12585	-0.031849	0.096866	0	0	0	0
0.007233	-0.12595	-0.032183	0.096807	-0.032271	0.096689	0	0
0.007176	-0.12598	-0.03237	0.096801	0	0	0	0
0.007168	-0.12597	-0.032452	0.096819	0	0	0	0
0.007205	-0.12597	-0.03247	0.096846	0	0	0	0
0.007292	-0.126	-0.032459	0.096877	0	0	0	0
0.007438	-0.12612	-0.032444	0.096917	0	0	0	0
0.007646	-0.12637	-0.032441	0.096977	0	0	0	0
0.007908	-0.12677	-0.032456	0.097069	0	0	0	0
0.008199	-0.12731	-0.032488	0.097207	0	0	-0.032444	0.096365
0.00849	-0.12797	-0.032532	0.097391	0	0	0	0
0.008759	-0.1287	-0.032583	0.097603	0	0	0	0
0.00899	-0.12947	-0.03264	0.097804	0	0	0	0
0.009176	-0.13019	-0.03271	0.097962	0	0	0	0
0.00931	-0.1308	-0.03281	0.098096	0	0	0	0
0.009389	-0.13126	-0.032959	0.098267	0	0	0	0
0.009411	-0.13155	-0.033169	0.098514	0	0	0	0
0.009376	-0.13168	-0.033435	0.09884	0	0	0	0
0.009291	-0.13168	-0.033746	0.099255	0	0	0	0
0.009165	-0.13158	-0.034084	0.099792	0	0	0	0
0.009025	-0.1314	-0.03441	0.10049	0	0	0	0
0.008915	-0.13117	-0.034655	0.10135	0	0	0	0
0.008893	-0.1309	-0.034741	0.10235	0	0	0	0
0.00902	-0.13059	-0.03461	0.10345	0	0	0	0
0.009348	-0.13026	-0.034244	0.10452	0	0	0	0
0.0099	-0.12995	-0.03366	0.10544	0	0	0	0
0.010675	-0.12965	-0.0329	0.10609	0	0	0	0
0.011658	-0.12936	-0.032018	0.10643	0	0	0	0
0.012821	-0.12906	-0.031059	0.10655	0	0	0	0
0.014122	-0.12878	-0.030058	0.10651	0	0	0	0
0.015499	-0.12855	-0.029045	0.10641	0	0	0	0
0.016895	-0.12839	-0.028051	0.10631	0	0	0	0
0.018272	-0.12831	-0.027093	0.10627	0	0	0	0
0.019603	-0.12826	-0.026171	0.10634	0.019687	-0.12782	0	0
0.020859	-0.12823	-0.025281	0.10656	0	0	0	0
0.022011	-0.12819	-0.024429	0.10695	0	0	0	0
0.023037	-0.12813	-0.023618	0.1075	0	0	0	0
0.023926	-0.12806	-0.022837	0.10817	0	0	0	0
0.024688	-0.12798	-0.022067	0.10894	0	0	0	0
0.025344	-0.1279	-0.021284	0.1098	0	0	0	0
0.025918	-0.12781	-0.020467	0.11075	0	0	0	0
0.026425	-0.1277	-0.0196	0.11181	0	0	0.026055	-0.12751
0.026865	-0.1276	-0.018683	0.11299	0	0	0	0
0.027233	-0.12751	-0.017723	0.11423	0	0	0	0
0.027532	-0.12743	-0.016725	0.11543	0	0	0	0
0.027779	-0.12736	-0.015697	0.11652	0	0	0	0
0.028004	-0.12725	-0.014666	0.11753	0	0	0	0
0.028238	-0.1271	-0.013682	0.11847	0	0	0	0
0.028496	-0.12689	-0.0128	0.11931	0	0	0	0
0.028779	-0.12663	-0.012057	0.11996	0	0	0	0
0.029072	-0.12635	-0.011456	0.1204	0	0	0	0
0.029352	-0.12607	-0.010977	0.12064	0	0	0	0
0.029604	-0.12584	-0.01059	0.12075	0	0	0	0
0.029821	-0.12566	-0.010261	0.12076	0	0	0	0
0.030001	-0.12552	-0.009946	0.12072	0	0	0	0
0.030142	-0.12543	-0.009611	0.12065	0	0	0	0
0.030238	-0.12539	-0.009243	0.12058	0	0	0	0
0.030284	-0.12541	-0.008856	0.12052	0	0	0	0
0.030281	-0.12546	-0.008479	0.12047	0	0	0	0
0.030221	-0.12553	-0.008131	0.12044	0	0	0	0
0.030082	-0.12559	-0.007832	0.12042	0	0	0	0
0.029824	-0.12564	-0.007614	0.12041	0	0	0	0
0.029404	-0.12566	-0.00753	0.12043	0	0	0	0
0.02879	-0.12567	-0.007645	0.12047	0	0	0	0
0.027972	-0.12564	-0.008007	0.12054	0	0	0	0
0.026963	-0.1256	-0.008628	0.12062	0	0	0	0
0.025788	-0.12555	-0.00947	0.12071	0	0	0	0
0.024489	-0.12554	-0.010456	0.12076	0	0	0	0
0.023118	-0.12558	-0.011496	0.12072	0	0	0	0
0.021738	-0.12567	-0.012512	0.12049	0	0	0	0
0.020403	-0.12579	-0.013463	0.11995	0	0	0	0
0.01916	-0.12594	-0.014353	0.1191	0	0	0	0
0.018039	-0.1261	-0.01521	0.11811	0	0	0	0
0.017056	-0.12627	-0.016053	0.11722	0	0	0	0
0.016211	-0.12648	-0.016887	0.11655	0	0	0	0
0.015496	-0.12673	-0.017689	0.1161	0	0	0	0
0.014894	-0.12701	-0.018414	0.11583	0	0	0	0
0.014388	-0.12732	-0.019009	0.11569	0	0	0	0
0.013962	-0.12765	-0.01944	0.11564	-0.019796	0.11527	0	0
0.013596	-0.12798	-0.01971	0.11563	0	0	0	0
0.013277	-0.12835	-0.019851	0.11565	0	0	0	0
0.013001	-0.12874	-0.01991	0.1157	0	0	0	0
0.012768	-0.12916	-0.019937	0.11578	0	0	0	0
0.012575	-0.12959	-0.019977	0.11592	0	0	0	0
0.012411	-0.13	-0.020069	0.11614	0	0	0	0
0.012268	-0.13041	-0.02024	0.11647	0	0	0	0
0.012146	-0.13082	-0.020495	0.1169	0	0	0	0
0.01205	-0.13127	-0.020813	0.11738	0	0	-0.021365	0.11803
0.011982	-0.13176	-0.021161	0.11785	0	0	0	0
0.011941	-0.13231	-0.021517	0.11826	0	0	0	0
0.01193	-0.13287	-0.021886	0.11864	0	0	0	0
0.011956	-0.13341	-0.022284	0.11902	0	0	0	0
0.012027	-0.13389	-0.022715	0.11942	0	0	0	0
0.012128	-0.1343	-0.023165	0.11986	0	0	0	0
0.012228	-0.13461	-0.023617	0.12027	0	0	0	0
0.012278	-0.13481	-0.024053	0.12059	0	0	0	0
0.012222	-0.13488	-0.024455	0.12076	0	0	0	0
0.012009	-0.13486	-0.024805	0.12078	0	0	0	0
0.011596	-0.13478	-0.025097	0.12071	0	0	0	0
0.010955	-0.13469	-0.025334	0.12065	0	0	0	0
0.010087	-0.13464	-0.025507	0.12069	0	0	0	0
0.009025	-0.13465	-0.025587	0.12085	0	0	0	0
0.00783	-0.13473	-0.025534	0.12108	0	0	0	0
0.006574	-0.13488	-0.025316	0.12129	0	0	0	0
0.005328	-0.13508	-0.024913	0.12144	0	0	0	0
0.00414	-0.13531	-0.024327	0.12148	0	0	0	0
0.003027	-0.13553	-0.023582	0.12137	0	0	0	0
0.00198	-0.13574	-0.02272	0.12109	0	0	0	0
0.000963	-0.13597	-0.021791	0.1206	0	0	0	0
-7.8e-05	-0.13625	-0.020834	0.11989	0	0	0	0
-0.001203	-0.1366	-0.019871	0.11903	0	0	0	0
-0.002456	-0.13703	-0.018904	0.11814	-0.001752	-0.13657	0	0
-0.00384	-0.13755	-0.017928	0.1174	0	0	0	0
-0.005318	-0.13814	-0.016944	0.11692	0	0	0	0
-0.00682	-0.13879	-0.015962	0.1167	0	0	0	0
-0.008273	-0.13947	-0.014989	0.11664	0	0	0	0
-0.009627	-0.14014	-0.014028	0.11663	0	0	0	0
-0.01086	-0.14078	-0.013092	0.1166	0	0	0	0
-0.011971	-0.14136	-0.012195	0.11658	0	0	0	0
-0.012982	-0.14183	-0.011337	0.11665	0	0	0	0
-0.013917	-0.14219	-0.010496	0.11686	0	0	0	0
-0.014791	-0.14243	-0.009637	0.11718	0	0	0	0
-0.015619	-0.14257	-0.008718	0.1175	0	0	-0.015663	-0.14216
-0.016418	-0.14264	-0.007698	0.11772	0	0	0	0
-0.017207	-0.14267	-0.006555	0.11778	0	0	0	0
-0.017995	-0.14268	-0.005296	0.11766	0	0	0	0
-0.018767	-0.14269	-0.003964	0.1175	0	0	0	0
-0.019484	-0.14273	-0.002628	0.11748	0	0	0	0
-0.020098	-0.14283	-0.001358	0.11772	0	0	0	0
-0.020584	-0.14303	-0.000219	0.11823	0	0	0	0
-0.020944	-0.14334	0.000749	0.11889	0	0	0	0
-0.021193	-0.14381	0.001533	0.11955	0	0	0	0
-0.021355	-0.14443	0.002156	0.12002	0	0	0	0
-0.021456	-0.14519	0.002663	0.12024	0	0	0	0
-0.021527	-0.14599	0.003125	0.12027	0	0	0	0
-0.0216	-0.14676	0.003632	0.12018	0	0	0	0
-0.021694	-0.1474	0.004257	0.12003	0	0	0	0
-0.021803	-0.14789	0.00503	0.11988	0	0	0	0
-0.021897	-0.14824	0.005927	0.11972	0	0	0	0
-0.021934	-0.14849	0.006882	0.11957	0	0	0	0
-0.021876	-0.14865	0.007816	0.11941	0	0	0	0
-0.021701	-0.14873	0.008665	0.11923	0	0	0	0
-0.021413	-0.14876	0.009402	0.11905	0	0	0	0
-0.021034	-0.14876	0.010033	0.11886	0	0	0	0
-0.02059	-0.14874	0.010596	0.11872	0	0	0	0
-0.020113	-0.14873	0.01115	0.1187	0	0	0	0
-0.019639	-0.14874	0.011751	0.1189	0	0	0	0
-0.019211	-0.14874	0.012432	0.11936	0	0	0	0
-0.018867	-0.14873	0.013197	0.11998	0	0	0	0
-0.018624	-0.14869	0.014021	0.12055	0	0	0	0
-0.01847	-0.1486	0.014856	0.12085	0	0	0	0
-0.018363	-0.14843	0.015637	0.12072	0	0	0	0
-0.018248	-0.14818	0.016311	0.12012	0	0	0	0
-0.018069	-0.1478	0.016863	0.11919	0	0	0	0
-0.017775	-0.14729	0.01732	0.11817	0	0	0	0
-0.017335	-0.14662	0.017737	0.11737	0	0	0	0
-0.016733	-0.14579	0.018175	0.117	0	0	0	0
-0.015975	-0.14481	0.018675	0.11712	0	0	0	0
-0.015082	-0.14374	0.019244	0.11763	0	0	0	0
-0.014089	-0.14264	0.019865	0.11833	0	0	0	0
-0.013044	-0.14157	0.020507	0.11902	0	0	0	0
-0.01199	-0.1406	0.021136	0.11956	0	0	0	0
-0.010962	-0.13975	0.021726	0.11984	0	0	0	0
-0.009986	-0.13905	0.022269	0.11985	0	0	0	0
-0.009085	-0.13846	0.02278	0.11968	0	0	0	0
-0.008283	-0.13795	0.023276	0.11948	0.02322	0.11819	0	0
-0.007594	-0.13748	0.02377	0.11939	0	0	0	0
-0.007026	-0.13709	0.024263	0.11948	0	0	0	0
-0.006581	-0.13679	0.02473	0.11974	0	0	0	0
-0.006254	-0.1366	0.025135	0.12012	0	0	0	0
-0.006039	-0.1365	0.025451	0.12052	0	0	0	0
-0.005918	-0.13644	0.025671	0.12085	0	0	0	0
-0.00587	-0.13637	0.025804	0.12106	0	0	0	0
-0.005873	-0.13627	0.025866	0.12114	0	0	0	0
-0.005909	-0.13611	0.025878	0.12107	0	0	0	0
-0.005968	-0.13588	0.025856	0.12084	0	0	0	0
-0.006039	-0.1356	0.025813	0.12048	0	0	0	0
-0.006113	-0.13529	0.025762	0.12	0	0	0	0
-0.00617	-0.135	0.025712	0.11949	0	0	0	0
-0.006182	-0.1348	0.025675	0.11905	0	0	0	0
-0.006119	-0.13478	0.025662	0.11875	0	0	0	0
-0.005962	-0.13499	0.025685	0.11865	0	0	0.025595	0.11802
-0.005712	-0.13544	0.025753	0.11874	0	0	0	0
-0.005383	-0.13608	0.025874	0.11903	0	0	0	0
-0.005006	-0.13681	0.026046	0.11946	0	0	0	0
-0.004624	-0.1375	0.026255	0.11995	0	0	0	0
-0.00428	-0.13805	0.02647	0.12041	0	0	0	0
-0.004	-0.1384	0.026663	0.12078	0	0	0	0
-0.003788	-0.13857	0.026813	0.12101	0	0	0	0
-0.003638	-0.13857	0.02691	0.12111	0	0	0	0
-0.00355	-0.13844	0.026954	0.12109	0	0	0	0
-0.00354	-0.13823	0.026941	0.12097	0	0	0	0
-0.003641	-0.13798	0.026869	0.12075	0	0	0	0
-0.003897	-0.13774	0.026729	0.12045	0	0	0	0
-0.004352	-0.13755	0.026522	0.12013	0	0	0	0
-0.005037	-0.13742	0.026256	0.11988	0	0	0	0
-0.005962	-0.13736	0.025954	0.11978	0	0	0	0
-0.00711	-0.13735	0.025648	0.11989	0	0	0	0
-0.008434	-0.13743	0.025362	0.12014	0	0	0	0
-0.009876	-0.13758	0.025112	0.12044	0	0	0	0
-0.011373	-0.13782	0.024883	0.1207	0	0	0	0
-0.012873	-0.13813	0.024638	0.12087	0	0	0	0
-0.014338	-0.1385	0.024327	0.12097	0	0	0	0
-0.015745	-0.13894	0.023912	0.12102	0	0	0	0
-0.017082	-0.13943	0.023382	0.12107	0	0	0	0
-0.018347	-0.13995	0.022757	0.12119	0	0	0	0
-0.019542	-0.14048	0.022067	0.12145	0	0	0	0
-0.02068	-0.14101	0.021343	0.12195	0	0	0	0
-0.021781	-0.14156	0.020617	0.12273	-0.021402	-0.14062	0	0
-0.022867	-0.14215	0.019918	0.12382	0	0	0	0
-0.023949	-0.14276	0.019278	0.1252	0	0	0	0
-0.025024	-0.14336	0.018726	0.1268	0	0	0	0
-0.026077	-0.14388	0.018283	0.12848	0	0	0	0
-0.027091	-0.14429	0.017952	0.13002	0	0	0	0
-0.028054	-0.14458	0.017719	0.13123	0	0	0	0
-0.028957	-0.14474	0.01756	0.13194	0	0	0	0
-0.029788	-0.14478	0.01744	0.13205	0	0	0	0
-0.030537	-0.14474	0.017326	0.13156	0	0	0	0
-0.0312	-0.14466	0.017188	0.13053	0	0	0	0
-0.031771	-0.14458	0.017008	0.12913	0	0	-0.031999	-0.14384
-0.032226	-0.14451	0.016783	0.12764	0	0	0	0
-0.032554	-0.14449	0.016524	0.12632	0	0	0	0
-0.032762	-0.14449	0.016258	0.12534	0	0	0	0
-0.032884	-0.14453	0.016018	0.12473	0	0	0	0
-0.032954	-0.14458	0.015827	0.1244	0	0	0	0
-0.033	-0.14464	0.015686	0.12428	0	0	0	0
-0.033042	-0.1447	0.015581	0.12426	0	0	0	0
-0.033091	-0.14476	0.015494	0.12426	0	0	0	0
-0.033154	-0.14483	0.015411	0.12419	0	0	0	0
-0.033231	-0.14491	0.01533	0.12401	0	0	0	0
-0.033316	-0.145	0.015264	0.12368	0	0	0	0
-0.033397	-0.14509	0.015238	0.12321	0	0	0	0
-0.033463	-0.14518	0.015276	0.12267	0	0	0	0
-0.033505	-0.14526	0.015396	0.12216	0	0	0	0
-0.03351	-0.14534	0.015615	0.12177	0	0	0	0
-0.033468	-0.14543	0.015945	0.12151	0	0	0	0
-0.033367	-0.14553	0.01639	0.12128	0	0	0	0
-0.0332	-0.14561	0.016931	0.12098	0	0	0	0
-0.032971	-0.14567	0.017531	0.1205	0	0	0	0
-0.032691	-0.14565	0.01815	0.11982	0	0	0	0
-0.03237	-0.14554	0.018763	0.11898	0	0	0	0
-0.032007	-0.14532	0.019357	0.11811	0	0	0	0
-0.031582	-0.145	0.019925	0.11736	0	0	0	0
-0.031067	-0.14463	0.02046	0.11692	0	0	0	0
-0.030439	-0.14425	0.020949	0.1169	0	0	0	0
-0.029685	-0.1439	0.021376	0.11738	0	0	0	0
-0.02881	-0.1436	0.021733	0.11831	0	0	0	0
-0.027834	-0.14338	0.022026	0.11958	0	0	0	0
-0.026799	-0.14324	0.022273	0.12095	0	0	0	0
-0.025756	-0.14314	0.022487	0.12218	0	0	0	0
-0.02476	-0.14307	0.022672	0.12312	0	0	0	0
-0.023861	-0.14297	0.022827	0.12379	0	0	0	0
-0.02309	-0.14282	0.022956	0.12425	0	0	0	0
-0.022433	-0.14259	0.023072	0.12462	0	0	0	0
-0.021841	-0.14228	0.02319	0.12497	0	0	0	0
-0.021241	-0.14189	0.023319	0.12537	0	0	0	0
-0.020566	-0.14143	0.02346	0.12579	0	0	0	0
-0.019771	-0.14086	0.02361	0.12617	0	0	0	0
-0.018839	-0.14019	0.023769	0.12646	0	0	0	0
-0.017778	-0.13944	0.023942	0.12665	0	0	0	0
-0.016616	-0.13864	0.024127	0.12675	0	0	0	0
-0.0154	-0.13784	0.024326	0.12679	0	0	0	0
-0.014188	-0.13709	0.024542	0.12678	0	0	0	0
-0.013038	-0.13641	0.02478	0.12676	0.024402	0.12626	0	0
-0.01199	-0.13582	0.025041	0.12672	0	0	0	0
-0.01106	-0.13535	0.025315	0.12668	0	0	0	0
-0.010262	-0.13502	0.025591	0.12665	0	0	0	0
-0.009607	-0.13485	0.02586	0.12663	0	0	0	0
-0.009106	-0.13479	0.026112	0.12661	0	0	0	0
-0.008759	-0.1348	0.02633	0.12659	0	0	0	0
-0.008559	-0.13483	0.026495	0.12658	0	0	0	0
-0.008475	-0.13483	0.026605	0.12657	0	0	0	0
-0.008458	-0.13481	0.026665	0.12656	0	0	0	0
-0.00845	-0.13476	0.026687	0.12654	0	0	0	0
-0.008408	-0.13468	0.026685	0.12653	0	0	0	0
-0.008304	-0.13459	0.026671	0.12651	0	0	0	0
-0.008134	-0.1345	0.026653	0.12648	0	0	0	0
-0.007908	-0.13444	0.02664	0.12647	0	0	0	0
-0.00764	-0.13445	0.02664	0.12648	0	0	0	0
-0.007345	-0.13457	0.02666	0.12654	0	0	0.026557	0.12609
-0.007039	-0.13481	0.02671	0.12667	0	0	0	0
-0.006743	-0.13517	0.026796	0.1269	0	0	0	0
-0.006476	-0.13559	0.026919	0.12725	0	0	0	0
-0.00626	-0.13601	0.027069	0.12771	0	0	0	0
-0.006108	-0.13636	0.027216	0.12821	0	0	0	0
-0.006024	-0.13658	0.027322	0.12867	0	0	0	0
-0.005996	-0.13667	0.027362	0.12903	0	0	0	0
-0.006016	-0.13664	0.02733	0.12928	0	0	0	0
-0.006096	-0.13652	0.027245	0.12941	0	0	0	0
-0.006269	-0.13631	0.02714	0.12945	0	0	0	0
-0.006575	-0.13606	0.027054	0.1294	0	0	0	0
-0.007037	-0.1358	0.027011	0.12929	0	0	0	0
-0.007653	-0.1356	0.02702	0.12913	0	0	0	0
-0.008396	-0.13553	0.027068	0.12893	0	0	0	0
-0.009226	-0.13562	0.027127	0.12874	0	0	0	0
-0.010101	-0.13587	0.02715	0.12861	0	0	0	0
-0.010985	-0.13625	0.027093	0.12858	0	0	0	0
-0.011853	-0.13668	0.026931	0.12862	0	0	0	0
-0.012698	-0.13709	0.026665	0.12858	0	0	0	0
-0.013524	-0.13744	0.026311	0.12834	0	0	0	0
-0.014352	-0.13769	0.025881	0.12781	0	0	0	0
-0.015222	-0.13787	0.025398	0.12701	0	0	0	0
-0.016175	-0.13798	0.024894	0.12608	-0.016096	-0.13793	0	0
-0.017242	-0.13804	0.024399	0.12519	0	0	0	0
-0.018434	-0.13809	0.023928	0.1245	0	0	0	0
-0.01973	-0.13818	0.023479	0.12409	0	0	0	0
-0.021079	-0.13835	0.023049	0.12397	0	0	0	0
-0.022416	-0.13861	0.022645	0.12415	0	0	0	0
-0.023671	-0.13894	0.022289	0.12462	0	0	0	0
-0.024787	-0.13928	0.022006	0.12535	0	0	0	0
-0.025747	-0.13961	0.021802	0.12628	0	0	0	0
-0.026582	-0.13989	0.021665	0.12729	0	0	0	0
-0.027337	-0.14009	0.021565	0.12829	0	0	0	0
-0.028043	-0.1402	0.021465	0.12916	0	0	0	0
-0.028698	-0.14021	0.021324	0.12987	0	0	0	0
-0.029296	-0.14013	0.021115	0.1304	0	0	0	0
-0.02985	-0.13997	0.020827	0.13073	0	0	-0.029311	-0.13982
-0.030374	-0.13976	0.020472	0.13081	0	0	0	0
-0.030873	-0.13953	0.020073	0.13059	0	0	0	0
-0.031342	-0.13935	0.019648	0.13009	0	0	0	0
-0.031782	-0.13924	0.019203	0.12942	0	0	0	0
-0.032203	-0.13922	0.018745	0.12873	0	0	0	0
-0.032607	-0.1393	0.018289	0.12815	0	0	0	0
-0.032986	-0.13946	0.017855	0.12773	0	0	0	0
-0.033337	-0.1397	0.017466	0.12747	0	0	0	0
-0.033653	-0.13999	0.01713	0.12729	0	0	0	0
-0.033918	-0.14031	0.016829	0.12709	0	0	0	0
-0.034106	-0.14063	0.016519	0.12675	0	0	0	0
-0.034204	-0.14092	0.016156	0.12619	0	0	0	0
-0.034222	-0.14119	0.015717	0.12534	0	0	0	0
-0.034179	-0.14144	0.01521	0.12422	0	0	0	0
-0.034101	-0.14168	0.014669	0.12294	0	0	0	0
-0.034005	-0.14189	0.014148	0.12167	0	0	0	0
-0.033899	-0.14207	0.013699	0.12059	0	0	0	0
-0.033778	-0.14223	0.013347	0.11981	0	0	0	0
-0.033635	-0.14234	0.013084	0.11934	0	0	0	0
-0.033463	-0.14242	0.012879	0.11912	0	0	0	0
-0.033249	-0.14246	0.0127	0.11909	0	0	0	0
-0.032965	-0.14245	0.012522	0.11916	0	0	0	0
-0.032575	-0.14236	0.012326	0.11929	0	0	0	0
-0.032041	-0.14221	0.012091	0.11939	0	0	0	0
-0.031337	-0.14197	0.011797	0.11941	0	0	0	0
-0.030455	-0.14169	0.01144	0.11926	0	0	0	0
-0.029422	-0.1414	0.011043	0.11887	0	0	0	0
-0.028294	-0.14113	0.010639	0.11817	0	0	0	0
-0.027135	-0.14088	0.010255	0.11713	0	0	0	0
-0.025995	-0.14065	0.009899	0.11582	0	0	0	0
-0.024901	-0.14042	0.009553	0.11435	0	0	0	0
-0.023858	-0.14015	0.009186	0.11282	0	0	0	0
-0.022857	-0.13985	0.008766	0.11131	0	0	0	0
-0.021887	-0.13954	0.008275	0.10982	0	0	0	0
-0.020934	-0.13922	0.007717	0.10839	0	0	0	0
-0.019985	-0.13891	0.007119	0.10709	0	0	0	0
-0.019038	-0.13863	0.006508	0.10591	0	0	0	0
-0.018105	-0.13837	0.00591	0.10484	0	0	0	0
-0.017201	-0.13814	0.00534	0.10382	0	0	0	0
-0.01635	-0.13794	0.004805	0.1028	0	0	0	0
-0.015586	-0.13774	0.004301	0.10179	0.004391	0.099013	0	0
-0.014946	-0.1375	0.003819	0.10075	0	0	0	0
-0.014444	-0.1372	0.003348	0.099618	0	0	0	0
-0.014067	-0.13681	0.002881	0.098419	0	0	0	0
-0.013771	-0.13634	0.002414	0.097203	0	0	0	0
-0.013509	-0.13581	0.001949	0.096023	0	0	0	0
-0.013237	-0.13525	0.001509	0.094939	0	0	0	0
-0.012934	-0.13465	0.001129	0.094048	0	0	0.000484	0.092395
-0.012589	-0.13405	0.000836	0.093453	0	0	0	0
-0.012195	-0.13349	0.000625	0.093217	0	0	0	0
-0.01175	-0.13304	0.00047	0.093358	0	0	0	0
-0.011263	-0.13275	0.000337	0.093848	0	0	0	0
-0.010764	-0.13262	0.000197	0.094611	0	0	0	0
-0.01029	-0.13258	3.6e-05	0.095502	0	0	0	0
-0.009881	-0.13255	-0.000147	0.096352	0	0	0	0
-0.00956	-0.13247	-0.000351	0.097035	0	0	0	0
-0.009329	-0.13228	-0.000583	0.097501	0	0	0	0
-0.009174	-0.13197	-0.000852	0.097746	0	0	0	0
-0.009085	-0.13155	-0.001164	0.097778	0	0	0	0
-0.009062	-0.13105	-0.001513	0.097597	0	0	0	0
-0.00912	-0.13052	-0.001886	0.097192	0	0	0	0
-0.009279	-0.13001	-0.002265	0.096564	0	0	0	0
-0.009553	-0.12958	-0.002631	0.09575	0	0	0	0
-0.009938	-0.12926	-0.002964	0.094858	0	0	0	0
-0.010406	-0.12904	-0.00324	0.094033	0	0	0	0
-0.010925	-0.12891	-0.003433	0.093391	0	0	0	0
-0.011463	-0.12888	-0.003516	0.092987	0	0	0	0
-0.012005	-0.1289	-0.003467	0.092842	0	0	0	0
-0.012543	-0.12898	-0.00327	0.092978	0	0	0	0
-0.013088	-0.12908	-0.002928	0.093423	0	0	0	0
-0.013657	-0.12919	-0.002472	0.094204	0	0	0	0
-0.014272	-0.12929	-0.001955	0.09532	0	0	0	0
-0.014961	-0.12936	-0.001436	0.096717	0	0	0	0
-0.015748	-0.12941	-0.000952	0.098287	-0.015102	-0.1291	0	0
-0.016646	-0.12943	-0.0005	0.099864	0	0	0	0
-0.017644	-0.12945	-5.9e-05	0.10128	0	0	0	0
-0.018703	-0.12949	0.000395	0.10245	0	0	0	0
-0.019768	-0.12956	0.000878	0.10333	0	0	0	0
-0.020782	-0.12967	0.001398	0.10397	0	0	0	0
-0.021703	-0.12979	0.001954	0.10443	0	0	0	0
-0.022501	-0.12992	0.002524	0.10484	0	0	0	0
-0.023159	-0.13003	0.003088	0.10534	0	0	0	0
-0.023683	-0.13012	0.003639	0.10602	0	0	0	0
-0.02411	-0.1302	0.004186	0.10693	0	0	0	0
-0.024492	-0.13025	0.004724	0.10804	0	0	0	0
-0.024877	-0.13026	0.005241	0.10931	0	0	0	0
-0.025295	-0.13022	0.005726	0.11068	0	0	0	0
-0.025763	-0.13009	0.006179	0.11206	0	0	0	0
-0.026279	-0.1299	0.006603	0.11336	0	0	-0.02585	-0.13006
-0.026838	-0.12967	0.006989	0.1145	0	0	0	0
-0.027428	-0.12946	0.007322	0.11542	0	0	0	0
-0.02804	-0.1293	0.007596	0.11607	0	0	0	0
-0.028666	-0.12922	0.007816	0.11643	0	0	0	0
-0.029294	-0.12925	0.007993	0.11656	0	0	0	0
-0.029904	-0.12941	0.008129	0.11662	0	0	0	0
-0.030488	-0.1297	0.008217	0.11673	0	0	0	0
-0.031051	-0.13012	0.008255	0.11696	0	0	0	0
-0.031598	-0.13062	0.008261	0.11732	0	0	0	0
-0.032116	-0.13118	0.00827	0.1178	0	0	0	0
-0.032578	-0.13174	0.008329	0.11837	0	0	0	0
-0.032967	-0.13228	0.008475	0.11895	0	0	0	0
-0.03329	-0.13277	0.008722	0.11953	0	0	0	0
-0.033562	-0.13319	0.009066	0.12009	0	0	0	0
-0.033787	-0.13354	0.009487	0.12063	0	0	0	0
-0.033953	-0.13381	0.009961	0.1211	0	0	0	0
-0.034038	-0.134	0.010462	0.12142	0	0	0	0
-0.034016	-0.13409	0.010983	0.12153	0	0	0	0
-0.033878	-0.13411	0.011523	0.12142	0	0	0	0
-0.033639	-0.13407	0.012073	0.12111	0	0	0	0
-0.033327	-0.13402	0.012612	0.12068	0	0	0	0
-0.032981	-0.134	0.01313	0.12027	0	0	0	0
-0.032631	-0.13402	0.01365	0.12005	0	0	0	0
-0.032298	-0.13407	0.014229	0.12016	0.013632	0.11884	0	0
-0.031989	-0.13415	0.014926	0.12066	0	0	0	0
-0.031706	-0.13424	0.015771	0.12155	0	0	0	0
-0.031451	-0.13432	0.016762	0.12272	0	0	0	0
-0.031228	-0.13437	0.017877	0.12406	0	0	0	0
-0.031038	-0.13436	0.019079	0.12539	0	0	0	0
-0.030865	-0.13428	0.02032	0.1266	0	0	0	0
-0.03069	-0.13412	0.021551	0.12759	0	0	0	0
-0.030493	-0.13388	0.022732	0.12833	0	0	0	0
-0.030259	-0.13356	0.02384	0.12878	0	0	0	0
-0.029976	-0.13317	0.024865	0.12898	0	0	0	0
-0.029636	-0.1327	0.025808	0.12898	0	0	0	0
-0.029229	-0.13212	0.026683	0.12893	0	0	0	0
-0.02875	-0.13139	0.027509	0.12895	0	0	0	0
-0.028202	-0.13051	0.028304	0.12918	0	0	0	0
-0.027596	-0.12949	0.02907	0.1296	0	0	0.029151	0.13172
-0.026939	-0.12837	0.029797	0.13017	0	0	0	0
-0.026234	-0.12722	0.030463	0.13086	0	0	0	0
-0.025484	-0.12611	0.031058	0.13172	0	0	0	0
-0.024706	-0.1251	0.031585	0.13278	0	0	0	0
-0.023928	-0.12424	0.032056	0.13402	0	0	0	0
-0.023193	-0.12349	0.032486	0.1354	0	0	0	0
-0.022549	-0.12283	0.032875	0.1368	0	0	0	0
-0.02202	-0.1222	0.033215	0.13819	0	0	0	0
-0.021592	-0.12154	0.033494	0.13955	0	0	0	0
-0.021205	-0.12082	0.033707	0.14085	0	0	0	0
-0.020784	-0.12001	0.033857	0.142	0	0	0	0
-0.020264	-0.11909	0.033953	0.1429	0	0	0	0
-0.019617	-0.11807	0.034006	0.14351	0	0	0	0
-0.01885	-0.11701	0.034026	0.14385	0	0	0	0
-0.018003	-0.11597	0.034016	0.14396	0	0	0	0
-0.017126	-0.11503	0.033973	0.14388	0	0	0	0
-0.016263	-0.1142	0.033887	0.14363	0	0	0	0
-0.015439	-0.1135	0.033746	0.14323	0	0	0	0
-0.014663	-0.11288	0.033542	0.14271	0	0	0	0
-0.013936	-0.11231	0.033279	0.14213	0	0	0	0
-0.013247	-0.11175	0.032965	0.14155	0	0	0	0
-0.012568	-0.11123	0.032593	0.141	0	0	0	0
-0.011855	-0.11081	0.032134	0.14045	0	0	0	0
-0.011057	-0.11054	0.031545	0.13986	0	0	0	0
-0.010132	-0.11044	0.030795	0.13922	0	0	0	0
-0.009064	-0.11047	0.029887	0.13857	0	0	0	0
-0.007858	-0.1106	0.028861	0.13797	0	0	0	0
-0.00655	-0.11081	0.027779	0.13748	0	0	0	0
-0.005203	-0.11108	0.02671	0.13705	0	0	0	0
-0.003897	-0.11139	0.025704	0.13663	0	0	0	0
-0.002701	-0.11174	0.024788	0.13621	0	0	0	0
-0.001659	-0.1121	0.023967	0.13585	0	0	0	0
-0.000782	-0.11246	0.023233	0.13559	0	0	0	0
-4.9e-05	-0.11282	0.022562	0.13544	0	0	0	0
0.000572	-0.11317	0.02192	0.1354	0	0	0	0
0.001112	-0.11348	0.021261	0.13544	0	0	0	0
0.001599	-0.11377	0.02053	0.13556	0	0	0	0
0.002065	-0.11412	0.019671	0.13576	0	0	0	0
0.002546	-0.11461	0.018651	0.13606	0	0	0	0
0.003073	-0.1153	0.01748	0.13651	0	0	0	0
0.003647	-0.1162	0.016201	0.13702	0	0	0	0
0.004247	-0.1173	0.014878	0.1374	0	0	0	0
0.004844	-0.11854	0.013563	0.13743	0	0	0	0
0.00541	-0.11984	0.012285	0.13701	0	0	0	0
0.00592	-0.1211	0.011067	0.13617	0	0	0	0
0.006357	-0.12226	0.00993	0.13509	0	0	0	0
0.006718	-0.12324	0.008896	0.13402	0	0	0	0
0.007011	-0.124	0.007982	0.13314	0	0	0	0
0.007246	-0.12452	0.007204	0.13255	0.007241	-0.12472	0	0
0.007428	-0.12482	0.006577	0.13225	0	0	0	0
0.007561	-0.12496	0.006117	0.13223	0	0	0	0
0.007648	-0.12498	0.005824	0.13243	0	0	0	0
0.007695	-0.12492	0.005672	0.13273	0	0	0	0
0.007711	-0.12484	0.005611	0.13302	0	0	0	0
0.007708	-0.12478	0.005591	0.13325	0	0	0	0
0.007694	-0.12475	0.005582	0.1334	0	0	0	0
0.007675	-0.12477	0.005573	0.13347	0	0	0.0077	-0.1243
0.007662	-0.12482	0.005564	0.13349	0	0	0	0
0.007664	-0.12492	0.005554	0.13349	0	0	0	0
0.007696	-0.1251	0.005536	0.1335	0	0	0	0
0.007764	-0.12537	0.005505	0.13355	0	0	0	0
0.007867	-0.12578	0.005451	0.13367	0	0	0	0
0.007996	-0.12635	0.005371	0.1339	0	0	0	0
0.008139	-0.12705	0.005263	0.13426	0	0	0	0
0.008291	-0.12788	0.005134	0.13472	0	0	0	0
0.008462	-0.12879	0.004992	0.13523	0	0	0	0
0.008669	-0.12973	0.004842	0.1357	0	0	0	0
0.008927	-0.13066	0.00467	0.13607	0	0	0	0
0.009234	-0.1315	0.004434	0.13634	0	0	0	0
0.009571	-0.1322	0.004077	0.13655	0	0	0	0
0.009905	-0.13273	0.003539	0.13676	0	0	0	0
0.010208	-0.13308	0.002786	0.137	0	0	0	0
0.010458	-0.13325	0.001821	0.13733	0	0	0	0
0.010643	-0.13326	0.000687	0.13773	0	0	0	0
0.010754	-0.13316	-0.000555	0.13815	0	0	0	0
0.010784	-0.13301	-0.001849	0.13846	0	0	0	0
0.010725	-0.13283	-0.003167	0.13853	0	0	0	0
0.010574	-0.13264	-0.004496	0.13826	0	0	0	0
0.010336	-0.13245	-0.005832	0.13766	0	0	0	0
0.010032	-0.13228	-0.007169	0.13686	0	0	0	0
0.009696	-0.13215	-0.008522	0.13606	0	0	0	0
0.009364	-0.13206	-0.00993	0.13541	0	0	0	0
0.009055	-0.13201	-0.011436	0.13493	0	0	0	0
0.008776	-0.13201	-0.013059	0.13458	0	0	0	0
0.008527	-0.13203	-0.01477	0.13427	0	0	0	0
0.008308	-0.13206	-0.01651	0.13393	0	0	0	0
0.008116	-0.13208	-0.018215	0.1335	0	0	0	0
0.007949	-0.13209	-0.019853	0.13304	0	0	0	0
0.007803	-0.13206	-0.021417	0.13267	0	0	0	0
0.007676	-0.132	-0.022915	0.13254	0	0	0	0
0.007566	-0.13185	-0.02435	0.1327	-0.024765	0.13478	0	0
0.007464	-0.13159	-0.025714	0.13312	0	0	0	0
0.007354	-0.13121	-0.027014	0.13375	0	0	0	0
0.007216	-0.1307	-0.028269	0.13453	0	0	0	0
0.007038	-0.1301	-0.02949	0.13533	0	0	0	0
0.006815	-0.12945	-0.03066	0.13597	0	0	0	0
0.006553	-0.1288	-0.031753	0.1363	0	0	0	0
0.006253	-0.1282	-0.032766	0.1363	0	0	0	0
0.005921	-0.12765	-0.033707	0.13606	0	0	0	0
0.005576	-0.12712	-0.03459	0.13573	0	0	-0.034938	0.13547
0.005244	-0.12663	-0.035429	0.13544	0	0	0	0
0.004953	-0.12617	-0.036238	0.13528	0	0	0	0
0.004718	-0.12578	-0.037022	0.13524	0	0	0	0
0.004538	-0.12544	-0.037766	0.13522	0	0	0	0
0.004398	-0.12516	-0.038452	0.13511	0	0	0	0
0.00428	-0.12492	-0.03907	0.13488	0	0	0	0
0.004168	-0.12473	-0.039623	0.13458	0	0	0	0
0.00405	-0.1246	-0.04012	0.13429	0	0	0	0
0.003906	-0.12452	-0.040562	0.13406	0	0	0	0
0.003702	-0.12447	-0.04094	0.13392	0	0	0	0
0.003396	-0.12442	-0.041243	0.13381	0	0	0	0
0.002949	-0.12435	-0.041468	0.13373	0	0	0	0
0.002343	-0.12427	-0.041638	0.13374	0	0	0	0
0.00158	-0.12419	-0.041796	0.13393	0	0	0	0
0.000687	-0.12415	-0.041988	0.13436	0	0	0	0
-0.000289	-0.12415	-0.042245	0.13509	0	0	0	0
-0.001296	-0.12424	-0.042571	0.13607	0	0	0	0
-0.002281	-0.12444	-0.042924	0.13716	0	0	0	0
-0.003204	-0.12475	-0.043222	0.13815	0	0	0	0
-0.004039	-0.12518	-0.043371	0.13889	0	0	0	0
-0.004782	-0.12571	-0.043301	0.13931	0	0	0	0
-0.005456	-0.12632	-0.042976	0.13936	0	0	0	0
-0.006104	-0.12699	-0.042392	0.13908	0	0	0	0
-0.006771	-0.12772	-0.041571	0.13849	0	0	0	0
-0.007489	-0.12849	-0.040554	0.13764	0	0	0	0
-0.008274	-0.12929	-0.039396	0.13668	0	0	0	0
-0.009126	-0.13012	-0.038159	0.13578	-0.008762	-0.12993	0	0
-0.01003	-0.13094	-0.036896	0.13508	0	0	0	0
-0.010953	-0.13175	-0.035635	0.1346	0	0	0	0
-0.011863	-0.13254	-0.034385	0.13425	0	0	0	0
-0.012731	-0.13329	-0.03316	0.13388	0	0	0	0
-0.01353	-0.13397	-0.031984	0.13341	0	0	0	0
-0.014232	-0.13453	-0.030886	0.13289	0	0	0	0
-0.01482	-0.13495	-0.029897	0.13248	0	0	0	0
-0.015297	-0.13522	-0.029031	0.13233	0	0	0	0
-0.015693	-0.13535	-0.028266	0.1325	0	0	0	0
-0.016055	-0.13539	-0.027545	0.1329	0	0	0	0
-0.016439	-0.13538	-0.0268	0.1334	0	0	0	0
-0.016889	-0.13534	-0.025969	0.13383	0	0	-0.016137	-0.13488
-0.017415	-0.13534	-0.025015	0.13406	0	0	0	0
-0.017994	-0.13541	-0.02393	0.134	0	0	0	0
-0.018586	-0.13559	-0.022737	0.13368	0	0	0	0
-0.01915	-0.13589	-0.021473	0.1332	0	0	0	0
-0.019649	-0.13633	-0.020161	0.13263	0	0	0	0
-0.020053	-0.13691	-0.018811	0.13201	0	0	0	0
-0.02035	-0.13762	-0.017444	0.13139	0	0	0	0
-0.020547	-0.13845	-0.016101	0.13095	0	0	0	0
-0.020674	-0.13936	-0.014835	0.13084	0	0	0	0
-0.020768	-0.14026	-0.013691	0.13114	0	0	0	0
-0.020864	-0.14107	-0.012684	0.13179	0	0	0	0
-0.020979	-0.14173	-0.011794	0.13264	0	0	0	0
-0.02111	-0.14224	-0.010965	0.13353	0	0	0	0
-0.021242	-0.14263	-0.010128	0.13437	0	0	0	0
-0.021365	-0.14296	-0.009229	0.13512	0	0	0	0
-0.021473	-0.14328	-0.00826	0.13578	0	0	0	0
-0.02156	-0.1436	-0.007252	0.13629	0	0	0	0
-0.021618	-0.14391	-0.006245	0.13659	0	0	0	0
-0.021645	-0.14417	-0.005257	0.13659	0	0	0	0
-0.021636	-0.14437	-0.004281	0.13629	0	0	0	0
-0.021576	-0.14447	-0.003285	0.13569	0	0	0	0
-0.021438	-0.14447	-0.002224	0.1349	0	0	0	0
-0.021192	-0.14436	-0.001063	0.1341	0	0	0	0
-0.020814	-0.14416	0.000206	0.13356	0	0	0	0
-0.020295	-0.14388	0.001564	0.13345	0	0	0	0
-0.019646	-0.14355	0.002981	0.13382	0	0	0	0
-0.018896	-0.1432	0.004419	0.13454	0	0	0	0
-0.01809	-0.14285	0.005846	0.13544	0	0	0	0
-0.017284	-0.1425	0.007251	0.13634	0	0	0	0
-0.016526	-0.14213	0.00863	0.13714	0	0	0	0
-0.015845	-0.14171	0.009975	0.13774	0	0	0	0
-0.015241	-0.14126	0.011273	0.13805	0	0	0	0
-0.014696	-0.14079	0.01252	0.13803	0.012245	0.13837	0	0
-0.014202	-0.14033	0.013712	0.13774	0	0	0	0
-0.013774	-0.13988	0.014831	0.13728	0	0	0	0
-0.013436	-0.13944	0.015848	0.1368	0	0	0	0
-0.013192	-0.13899	0.016746	0.13638	0	0	0	0
-0.01301	-0.13851	0.017521	0.13608	0	0	0	0
-0.012843	-0.13797	0.018193	0.13587	0	0	0	0
-0.012659	-0.13734	0.018805	0.1357	0	0	0	0
-0.01245	-0.13659	0.019417	0.13549	0	0	0	0
-0.012219	-0.13573	0.020078	0.13518	0	0	0	0
-0.011964	-0.1348	0.020813	0.13471	0	0	0	0
-0.011689	-0.13385	0.021624	0.13404	0	0	0	0
-0.011401	-0.13293	0.022499	0.13323	0	0	0	0
-0.011104	-0.1321	0.023418	0.13241	0	0	0.023142	0.12903
-0.010798	-0.13142	0.024358	0.13176	0	0	0	0
-0.010482	-0.13094	0.02529	0.13144	0	0	0	0
-0.01016	-0.13067	0.026171	0.13151	0	0	0	0
-0.009845	-0.13054	0.026952	0.13194	0	0	0	0
-0.00956	-0.13048	0.027592	0.13262	0	0	0	0
-0.009326	-0.13042	0.028069	0.13339	0	0	0	0
-0.009162	-0.13034	0.028395	0.13408	0	0	0	0
-0.009081	-0.13024	0.028611	0.13462	0	0	0	0
-0.009098	-0.13013	0.028774	0.13498	0	0	0	0
-0.009229	-0.13	0.028939	0.13518	0	0	0	0
-0.009489	-0.12986	0.029141	0.13526	0	0	0	0
-0.00988	-0.12973	0.02939	0.13523	0	0	0	0
-0.010388	-0.12963	0.029668	0.1351	0	0	0	0
-0.010978	-0.1296	0.029937	0.13487	0	0	0	0
-0.0116	-0.12967	0.030153	0.13452	0	0	0	0
-0.012203	-0.12984	0.030287	0.13405	0	0	0	0
-0.01275	-0.13011	0.030336	0.13349	0	0	0	0
-0.013231	-0.13042	0.030302	0.13293	0	0	0	0
-0.013653	-0.13076	0.030183	0.13257	0	0	0	0
-0.014038	-0.13111	0.029955	0.1326	0	0	0	0
-0.014407	-0.13143	0.029575	0.1331	0	0	0	0
-0.014785	-0.13172	0.029	0.13394	0	0	0	0
-0.015202	-0.13195	0.028212	0.13487	0	0	0	0
-0.015688	-0.13211	0.027228	0.13562	-0.014998	-0.1317	0	0
-0.016257	-0.13218	0.026096	0.13601	0	0	0	0
-0.016899	-0.13218	0.024886	0.13604	0	0	0	0
-0.017582	-0.13212	0.023674	0.13582	0	0	0	0
-0.018271	-0.13205	0.022522	0.13546	0	0	0	0
-0.018941	-0.13197	0.021466	0.13509	0	0	0	0
-0.019576	-0.13191	0.020527	0.13478	0	0	0	0
-0.020168	-0.13185	0.01971	0.13459	0	0	0	0
-0.020718	-0.13176	0.019013	0.13447	0	0	0	0
-0.021225	-0.13164	0.018424	0.13431	0	0	0	0
-0.021683	-0.13148	0.017924	0.13403	0	0	0	0
-0.022077	-0.1313	0.01749	0.13361	0	0	0	0
-0.0224	-0.13115	0.017104	0.13311	0	0	0	0
-0.022661	-0.13104	0.016746	0.13261	0	0	0	0
-0.02289	-0.13097	0.016409	0.13215	0	0	0	0
-0.023125	-0.13089	0.016105	0.13172	0	0	0	0
-0.023407	-0.13079	0.015854	0.13131	0	0	-0.02284	-0.13078
-0.023755	-0.13064	0.015669	0.13091	0	0	0	0
-0.024172	-0.13046	0.015546	0.13055	0	0	0	0
-0.024644	-0.13028	0.015469	0.13029	0	0	0	0
-0.025143	-0.13014	0.015416	0.13012	0	0	0	0
-0.02563	-0.13008	0.015368	0.13003	0	0	0	0
-0.026061	-0.13013	0.015309	0.13001	0	0	0	0
-0.026413	-0.1303	0.015237	0.13004	0	0	0	0
-0.02668	-0.13057	0.015156	0.1301	0	0	0	0
-0.02688	-0.1309	0.015076	0.13017	0	0	0	0
-0.027034	-0.13124	0.015014	0.13024	0	0	0	0
-0.02716	-0.13157	0.014998	0.13028	0	0	0	0
-0.027265	-0.13186	0.015061	0.13025	0	0	0	0
-0.027343	-0.13211	0.015238	0.13009	0	0	0	0
-0.027388	-0.13232	0.015551	0.12976	0	0	0	0
-0.027397	-0.13248	0.015999	0.12922	0	0	0	0
-0.02737	-0.1326	0.016552	0.12851	0	0	0	0
-0.0273	-0.13267	0.017155	0.12774	0	0	0	0
-0.027175	-0.13272	0.01775	0.12708	0	0	0	0
-0.026987	-0.13278	0.018291	0.12662	0	0	0	0
-0.026743	-0.13287	0.018767	0.12642	0	0	0	0
-0.026459	-0.13299	0.019189	0.12648	0	0	0	0
-0.026152	-0.13314	0.019574	0.12676	0	0	0	0
-0.025842	-0.1333	0.019937	0.12726	0	0	0	0
-0.025551	-0.13343	0.020296	0.12797	0	0	0	0
-0.025295	-0.13353	0.020659	0.12882	0.020951	0.12929	0	0
-0.025081	-0.13358	0.021033	0.12963	0	0	0	0
-0.024906	-0.13358	0.021426	0.13018	0	0	0	0
-0.024754	-0.13353	0.02185	0.13034	0	0	0	0
-0.024606	-0.13343	0.022307	0.13007	0	0	0	0
-0.024449	-0.13328	0.022782	0.12951	0	0	0	0
-0.024275	-0.13307	0.023246	0.12887	0	0	0	0
-0.024079	-0.13281	0.02367	0.12834	0	0	0	0
-0.02385	-0.1325	0.024037	0.12805	0	0	0	0
-0.023591	-0.13213	0.02434	0.12806	0	0	0	0
-0.023318	-0.13166	0.024581	0.12833	0	0	0	0
-0.023058	-0.13106	0.024767	0.12878	0	0	0	0
-0.022826	-0.13029	0.024915	0.12935	0	0	0	0
-0.022616	-0.12938	0.025048	0.13	0	0	0.024789	0.12905
-0.022407	-0.12836	0.025188	0.13073	0	0	0	0
-0.022174	-0.12731	0.025345	0.13147	0	0	0	0
-0.021895	-0.12632	0.025513	0.13216	0	0	0	0
-0.021553	-0.12551	0.025675	0.13272	0	0	0	0
-0.02115	-0.12491	0.025801	0.13307	0	0	0	0
-0.02071	-0.12453	0.025855	0.13323	0	0	0	0
-0.02028	-0.12431	0.025792	0.13325	0	0	0	0
-0.019903	-0.1242	0.025589	0.13329	0	0	0	0
-0.019607	-0.12411	0.025265	0.13349	0	0	0	0
-0.019399	-0.12398	0.024875	0.13385	0	0	0	0
-0.019272	-0.12373	0.024483	0.13429	0	0	0	0
-0.019209	-0.12332	0.024123	0.13468	0	0	0	0
-0.019195	-0.12275	0.02381	0.13498	0	0	0	0
-0.019209	-0.12207	0.023537	0.13517	0	0	0	0
-0.01923	-0.12134	0.023289	0.13528	0	0	0	0
-0.019247	-0.12064	0.023043	0.13535	0	0	0	0
-0.019274	-0.11999	0.022771	0.13544	0	0	0	0
-0.019332	-0.11937	0.022446	0.13558	0	0	0	0
-0.019433	-0.11875	0.022051	0.13584	0	0	0	0
-0.019567	-0.11809	0.021588	0.13622	0	0	0	0
-0.019706	-0.11742	0.02108	0.13673	0	0	0	0
-0.019829	-0.11674	0.020555	0.13729	0	0	0	0
-0.019928	-0.11606	0.020027	0.13781	0	0	0	0
-0.020007	-0.11539	0.019487	0.13824	0	0	0	0
-0.020066	-0.11477	0.018912	0.13855	0	0	0	0
-0.020107	-0.11422	0.018286	0.13875	0	0	0	0
-0.02014	-0.11377	0.017613	0.13884	0	0	0	0
-0.02019	-0.11342	0.016922	0.13885	0	0	0	0
-0.020295	-0.11311	0.01625	0.13876	0	0	0	0
-0.020492	-0.11279	0.015624	0.13855	0	0	0	0
-0.020808	-0.11238	0.015052	0.13823	0	0	0	0
-0.021249	-0.11185	0.014533	0.13781	0	0	0	0
-0.021807	-0.1112	0.014052	0.13734	0	0	0	0
-0.022462	-0.11046	0.013584	0.13688	0	0	0	0
-0.023174	-0.10967	0.013097	0.13646	0	0	0	0
-0.023886	-0.1089	0.012564	0.13605	0	0	0	0
-0.024534	-0.10817	0.01198	0.13556	-0.025211	-0.10736	0	0
-0.025069	-0.1075	0.011356	0.13493	0	0	0	0
-0.025476	-0.10689	0.010708	0.13412	0	0	0	0
-0.025766	-0.10635	0.010063	0.13319	0	0	0	0
-0.025967	-0.10589	0.009459	0.13226	0	0	0	0
-0.026106	-0.10551	0.008932	0.13148	0	0	0	0
-0.026214	-0.10518	0.008502	0.13091	0	0	0	0
-0.02631	-0.1049	0.008176	0.13055	0	0	0	0
-0.026403	-0.10466	0.007949	0.13036	0	0	0	0
-0.02649	-0.10447	0.007813	0.13028	0	0	0	0
-0.026564	-0.10433	0.007756	0.13026	0	0	0	0
-0.026624	-0.10424	0.00776	0.13029	0	0	-0.026443	-0.10377
-0.026665	-0.10417	0.007804	0.13034	0	0	0	0
-0.02668	-0.1041	0.007867	0.13043	0	0	0	0
-0.026651	-0.10402	0.007931	0.13058	0	0	0	0
-0.026553	-0.10391	0.007982	0.13082	0	0	0	0
-0.026355	-0.10378	0.008016	0.13116	0	0	0	0
-0.026032	-0.10366	0.00803	0.1316	0	0	0	0
-0.02558	-0.1036	0.008025	0.13209	0	0	0	0
-0.025027	-0.1036	0.008004	0.13254	0	0	0	0
-0.024416	-0.10368	0.00797	0.13294	0	0	0	0
-0.023792	-0.10386	0.007928	0.1333	0	0	0	0
-0.023197	-0.10413	0.007892	0.13367	0	0	0	0
-0.022653	-0.10448	0.00788	0.13411	0	0	0	0
-0.022158	-0.10487	0.007924	0.13466	0	0	0	0
-0.021688	-0.10524	0.008062	0.1353	0	0	0	0
-0.021218	-0.10555	0.008333	0.13599	0	0	0	0
-0.020728	-0.10579	0.008753	0.13669	0	0	0	0
-0.020207	-0.10599	0.00931	0.13736	0	0	0	0
-0.019656	-0.10618	0.009974	0.13797	0	0	0	0
-0.019086	-0.10638	0.010715	0.13845	0	0	0	0
-0.018521	-0.10663	0.011523	0.13875	0	0	0	0
-0.01798	-0.10696	0.012395	0.13888	0	0	0	0
-0.017483	-0.1074	0.013323	0.13887	0	0	0	0
-0.017041	-0.10792	0.0143	0.13875	0	0	0	0
-0.016652	-0.1085	0.015325	0.13859	0	0	0	0
-0.016307	-0.10909	0.016406	0.13845	0	0	0	0
-0.015987	-0.10972	0.017553	0.1384	0	0	0	0
-0.015675	-0.11039	0.018773	0.13853	0.018352	0.13511	0	0
-0.015362	-0.11114	0.020069	0.13887	0	0	0	0
-0.01505	-0.11193	0.02143	0.13938	0	0	0	0
-0.014755	-0.11271	0.022822	0.13991	0	0	0	0
-0.014504	-0.11343	0.024191	0.14034	0	0	0	0
-0.014314	-0.11406	0.025476	0.14056	0	0	0	0
-0.014182	-0.11461	0.026631	0.14052	0	0	0	0
-0.014087	-0.11511	0.027635	0.14026	0	0	0	0
-0.014004	-0.11558	0.028495	0.13985	0	0	0	0
-0.01392	-0.11601	0.029231	0.13941	0	0	0	0
-0.013833	-0.11639	0.029879	0.13909	0	0	0	0
-0.01375	-0.11667	0.030496	0.13897	0	0	0	0
-0.013673	-0.11686	0.031154	0.13908	0	0	0	0
-0.013604	-0.117	0.031917	0.13933	0	0	0	0
-0.013531	-0.11716	0.032824	0.13962	0	0	0	0
-0.013441	-0.11743	0.033892	0.13989	0	0	0	0
-0.013315	-0.11784	0.035129	0.14015	0	0	0	0
-0.01314	-0.11841	0.036524	0.14045	0	0	0.035915	0.13705
-0.012911	-0.11911	0.038034	0.14081	0	0	0	0
-0.012634	-0.11991	0.039578	0.14122	0	0	0	0
-0.012329	-0.12073	0.041064	0.14166	0	0	0	0
-0.012029	-0.12153	0.042419	0.14216	0	0	0	0
-0.011771	-0.12223	0.043609	0.14274	0	0	0	0
-0.011582	-0.12277	0.044627	0.14339	0	0	0	0
-0.011489	-0.12314	0.045479	0.14402	0	0	0	0
-0.011524	-0.12334	0.046175	0.14452	0	0	0	0
-0.011725	-0.12342	0.046731	0.14481	0	0	0	0
-0.012121	-0.12341	0.047174	0.14489	0	0	0	0
-0.012716	-0.12334	0.047543	0.1448	0	0	0	0
-0.013472	-0.12323	0.047892	0.14455	0	0	0	0
-0.014333	-0.12311	0.048276	0.14424	0	0	0	0
-0.015239	-0.123	0.048732	0.14399	0	0	0	0
-0.016143	-0.12289	0.049258	0.14393	0	0	0	0
-0.017006	-0.12279	0.049816	0.14407	0	0	0	0
-0.017782	-0.1227	0.050345	0.1443	0	0	0	0
-0.018422	-0.12263	0.050791	0.14444	0	0	0	0
-0.018888	-0.12258	0.051111	0.14437	0	0	0	0
-0.019166	-0.12253	0.051287	0.14406	0	0	0	0
-0.019274	-0.12247	0.051321	0.14357	-0.019362	-0.12211	0	0
-0.01926	-0.12234	0.051228	0.14302	0	0	0	0
-0.019181	-0.12213	0.051012	0.14254	0	0	0	0
-0.019084	-0.12181	0.050673	0.14223	0	0	0	0
-0.018992	-0.12137	0.050205	0.14211	0	0	0	0
-0.018906	-0.12086	0.049615	0.14214	0	0	0	0
-0.018815	-0.12035	0.048912	0.1422	0	0	0	0
-0.018709	-0.11988	0.048099	0.14209	0	0	0	0
-0.018579	-0.11947	0.047173	0.14164	0	0	0	0
-0.018413	-0.11911	0.04614	0.14075	0	0	0	0
-0.018208	-0.11875	0.045032	0.13949	0	0	0	0
-0.017979	-0.11836	0.043889	0.13798	0	0	0	0
-0.017752	-0.11794	0.04275	0.1364	0	0	0	0
-0.017546	-0.11751	0.041658	0.13493	0	0	0	0
-0.017364	-0.11713	0.040656	0.13374	0	0	0	0
-0.017193	-0.11684	0.039751	0.13294	0	0	0	0
-0.017021	-0.11666	0.038909	0.1326	0	0	0	0
-0.016851	-0.1166	0.038064	0.13271	0	0	-0.016721	-0.11599
-0.016694	-0.11661	0.037139	0.1332	0	0	0	0
-0.016559	-0.11666	0.036087	0.13388	0	0	0	0
-0.016451	-0.1167	0.03491	0.13452	0	0	0	0
-0.016366	-0.11668	0.033658	0.13494	0	0	0	0
-0.016303	-0.11658	0.03239	0.13504	0	0	0	0
-0.016264	-0.11639	0.031144	0.13478	0	0	0	0
-0.016257	-0.11611	0.029926	0.1342	0	0	0	0
-0.016286	-0.11576	0.028731	0.13343	0	0	0	0
-0.016347	-0.11538	0.02755	0.13266	0	0	0	0
-0.016428	-0.11503	0.02637	0.13203	0	0	0	0
-0.016507	-0.11475	0.025179	0.13161	0	0	0	0
-0.016559	-0.11459	0.023963	0.13131	0	0	0	0
-0.016562	-0.11458	0.022701	0.13098	0	0	0	0
-0.016506	-0.11472	0.021384	0.13047	0	0	0	0
-0.016393	-0.11498	0.020032	0.12971	0	0	0	0
-0.016226	-0.11531	0.018705	0.12875	0	0	0	0
-0.016007	-0.11568	0.017486	0.12765	0	0	0	0
-0.015746	-0.1161	0.016447	0.12648	0	0	0	0
-0.015468	-0.11653	0.015622	0.12535	0	0	0	0
-0.015209	-0.11695	0.014993	0.12434	0	0	0	0
-0.014993	-0.11734	0.014511	0.1234	0	0	0	0
-0.014817	-0.11767	0.014122	0.1224	0	0	0	0
-0.01466	-0.11792	0.013788	0.12117	0	0	0	0
-0.01449	-0.11805	0.013485	0.11967	0	0	0	0
-0.014277	-0.11809	0.013198	0.11797	0	0	0	0
-0.014003	-0.11804	0.012924	0.11616	0	0	0	0
-0.013671	-0.11793	0.012665	0.11431	0	0	0	0
-0.013295	-0.11779	0.012425	0.11241	0	0	0	0
-0.012896	-0.11764	0.012208	0.1104	0	0	0	0
-0.012492	-0.11752	0.012021	0.10831	0	0	0	0
-0.012099	-0.11749	0.01187	0.10619	0	0	0	0
-0.011732	-0.11755	0.011758	0.10413	0	0	0	0
-0.011399	-0.11771	0.011686	0.10215	0	0	0	0
-0.011093	-0.11793	0.011658	0.10026	0.012014	0.099058	0	0
-0.010794	-0.11821	0.011694	0.098515	0	0	0	0
-0.010472	-0.11855	0.011821	0.096961	0	0	0	0
-0.010108	-0.11896	0.012059	0.095656	0	0	0	0
-0.0097	-0.11944	0.012405	0.09464	0	0	0	0
-0.009265	-0.11996	0.012826	0.093919	0	0	0	0
-0.008837	-0.12051	0.013273	0.093492	0	0	0	0
-0.008454	-0.12106	0.0137	0.093378	0	0	0	0
-0.008147	-0.12159	0.014076	0.0936	0	0	0	0
-0.00792	-0.12207	0.01439	0.09413	0	0	0	0
-0.007755	-0.12245	0.014635	0.094843	0	0	0	0
-0.007624	-0.1227	0.014812	0.095563	0	0	0	0
-0.007506	-0.12279	0.01493	0.096144	0	0	0	0
-0.007392	-0.12272	0.01501	0.096511	0	0	0	0
-0.007275	-0.1225	0.015082	0.096638	0	0	0	0
-0.007146	-0.12214	0.015171	0.09652	0	0	0	0
-0.006994	-0.12167	0.015298	0.096165	0	0	0	0
-0.006812	-0.12113	0.015465	0.095602	0	0	0	0
-0.006596	-0.12056	0.015655	0.094895	0	0	0	0
-0.006351	-0.12	0.015836	0.094141	0	0	0	0
-0.00608	-0.11949	0.015983	0.093436	0	0	0	0
-0.005792	-0.1191	0.016084	0.092846	0	0	0	0
-0.005497	-0.11886	0.016141	0.092374	0	0	0.016108	0.09188
-0.005204	-0.11878	0.016161	0.091965	0	0	0	0
-0.004922	-0.11881	0.016149	0.091535	0	0	0	0
-0.004656	-0.11894	0.016109	0.091004	0	0	0	0
-0.004413	-0.11911	0.016043	0.090334	0	0	0	0
-0.004196	-0.11925	0.015954	0.089563	0	0	0	0
-0.004001	-0.1193	0.01585	0.088797	0	0	0	0
-0.003811	-0.1192	0.015739	0.088162	0	0	0	0
-0.003587	-0.1189	0.015622	0.087746	0	0	0	0
-0.003283	-0.11841	0.015493	0.087598	0	0	0	0
-0.002861	-0.11772	0.015336	0.087743	0	0	0	0
-0.00231	-0.11688	0.015138	0.088193	0	0	0	0
-0.001643	-0.11589	0.014899	0.088939	0	0	0	0
-0.000896	-0.11476	0.014635	0.089924	0	0	0	0
-0.000112	-0.11351	0.014373	0.091032	0	0	0	0
0.000664	-0.11214	0.01414	0.092106	0	0	0	0
0.001404	-0.11068	0.013951	0.092999	0	0	0	0
0.002104	-0.10917	0.013803	0.093641	0	0	0	0
0.00279	-0.10761	0.013673	0.094063	0	0	0	0
0.003497	-0.106	0.013528	0.094367	0	0	0	0
0.00426	-0.10432	0.013341	0.094686	0	0	0	0
0.005093	-0.10262	0.013095	0.09516	0	0	0	0
0.00599	-0.10094	0.012795	0.095901	0	0	0	0
0.006929	-0.09937	0.01246	0.096956	0	0	0	0
0.007894	-0.097976	0.01211	0.09826	0	0	0	0
0.008878	-0.09676	0.011748	0.099624	0	0	0	0
0.009882	-0.095648	0.011367	0.10081	0	0	0	0
0.010917	-0.094502	0.010956	0.10161	0	0	0	0
0.011999	-0.093166	0.010519	0.10195	0	0	0	0
0.01314	-0.091527	0.010058	0.10187	0	0	0	0
0.014326	-0.089585	0.009576	0.10154	0	0	0	0
0.015514	-0.087452	0.009067	0.10117	0	0	0	0
0.016652	-0.085278	0.008535	0.10092	0	0	0	0
0.017698	-0.08317	0.00799	0.10087	0	0	0	0
0.018632	-0.081187	0.007457	0.101	0	0	0	0
0.019464	-0.079369	0.006957	0.10122	0	0	0	0
0.020224	-0.077727	0.006507	0.10144	0	0	0	0
0.020952	-0.07622	0.006112	0.10161	0	0	0	0
0.021683	-0.074775	0.005767	0.10172	0	0	0	0
0.022447	-0.073314	0.005452	0.10177	0	0	0	0
0.023268	-0.071778	0.005126	0.10179	0	0	0	0
0.024164	-0.070131	0.00473	0.10184	0	0	0	0
0.025151	-0.068364	0.004216	0.10195	0	0	0	0
0.026236	-0.066477	0.003569	0.1022	0	0	0	0
0.027401	-0.064502	0.002817	0.10263	0	0	0	0
0.028601	-0.062533	0.00202	0.10329	0	0	0	0
0.029776	-0.060718	0.001242	0.10416	0	0	0	0
0.030877	-0.059172	0.00054	0.1052	0	0	0	0
0.031868	-0.057896	-4.7e-05	0.10632	0.032563	-0.058344	0	0
0.032739	-0.0568	-0.000499	0.10743	0	0	0	0
0.033497	-0.055786	-0.000817	0.10838	0	0	0	0
0.034163	-0.054807	-0.001025	0.10913	0	0	0	0
0.034765	-0.05385	-0.001163	0.10968	0	0	0	0
0.035335	-0.052903	-0.001281	0.11012	0	0	0.034901	-0.05341
0.035902	-0.051948	-0.001427	0.1105	0	0	0	0
0.03648	-0.050982	-0.001633	0.11089	0	0	0	0
0.037061	-0.050035	-0.001911	0.11125	0	0	0	0
0.037626	-0.049159	-0.002243	0.11156	0	0	0	0
0.038156	-0.048392	-0.002602	0.11177	0	0	0	0
0.03864	-0.047729	-0.002958	0.11192	0	0	0	0
0.039077	-0.047141	-0.00328	0.11205	0	0	0	0
0.039476	-0.046593	-0.003548	0.11219	0	0	0	0
0.039843	-0.046053	-0.003763	0.11232	0	0	0	0
0.04018	-0.045506	-0.003946	0.1124	0	0	0	0
0.040473	-0.044979	-0.004128	0.11235	0	0	0	0
0.040701	-0.044529	-0.004324	0.11211	0	0	0	0
0.040857	-0.044196	-0.004533	0.11162	0	0	0	0
0.040948	-0.043982	-0.00473	0.11087	0	0	0	0
0.04099	-0.043866	-0.004876	0.10989	0	0	0	0
0.041001	-0.043817	-0.004931	0.10877	0	0	0	0
0.040995	-0.043807	-0.004852	0.1076	0	0	0	0
0.040983	-0.043815	-0.004613	0.10644	0	0	0	0
0.040971	-0.043831	-0.004214	0.10533	0	0	0	0
0.04096	-0.043852	-0.003676	0.10426	0	0	0	0
0.040951	-0.043882	-0.003031	0.10319	0	0	0	0
0.040941	-0.043934	-0.002316	0.10208	0	0	0	0
0.040927	-0.044021	-0.001573	0.10099	0	0	0	0
0.040905	-0.044156	-0.000833	0.10006	0	0	0	0
0.040873	-0.044343	-0.000109	0.099393	0	0	0	0
0.040832	-0.044566	0.000604	0.098929	0	0	0	0
0.040785	-0.044782	0.001317	0.098512	0	0	0	0
0.04074	-0.044935	0.002046	0.098004	0	0	0	0
0.0407	-0.044981	0.002807	0.097336	0	0	0	0
0.040665	-0.044908	0.003622	0.096468	0	0	0	0
0.04063	-0.04474	0.004519	0.095377	0	0	0	0
0.040594	-0.044533	0.005513	0.094093	0	0	0	0
0.040561	-0.044359	0.006586	0.092688	0	0	0	0
0.040542	-0.044276	0.00771	0.091237	0	0	0	0
0.040547	-0.044311	0.008858	0.089803	0	0	0	0
0.040572	-0.044458	0.010016	0.08845	0	0	0	0
0.040605	-0.044683	0.011192	0.087243	0	0	0	0
0.040629	-0.044942	0.0124	0.086262	0	0	0	0
0.040636	-0.045208	0.013652	0.085565	0	0	0	0
0.040622	-0.04548	0.014942	0.085102	0	0	0	0
0.04059	-0.04577	0.016245	0.084717	0	0	0	0
0.040546	-0.046081	0.017537	0.084226	0	0	0	0
0.040503	-0.046389	0.018815	0.083487	0	0	0	0
0.040476	-0.046652	0.020095	0.082444	0	0	0	0
0.040476	-0.046824	0.021416	0.081135	0	0	0	0
0.040511	-0.046866	0.02283	0.079694	0	0	0	0
0.040582	-0.046743	0.024389	0.078364	0	0	0	0
0.040686	-0.046419	0.026127	0.077487	0	0	0	0
0.04082	-0.04587	0.028054	0.07742	0	0	0	0
0.04098	-0.045105	0.030155	0.078368	0	0	0	0
