## Supplementary material for "How to control unpredictable others in court-net sports": International match data: n5_2_7.txt

-0.015029	-0.1208	0.04135	0.12571	0	0	-0.015027	-0.1204
-0.015017	-0.12031	0.041539	0.12553	0	0	0	0
-0.014868	-0.12	0.041788	0.12527	0	0	0	0
-0.014588	-0.11985	0.042064	0.1249	0	0	0	0
-0.014216	-0.11983	0.042332	0.12445	0	0	0	0
-0.01381	-0.11988	0.042569	0.124	0	0	0	0
-0.013431	-0.11994	0.042769	0.12371	0	0	0	0
-0.013113	-0.11996	0.04293	0.12371	0	0	0	0
-0.012869	-0.11994	0.043051	0.124	0	0	0	0
-0.012697	-0.11989	0.04313	0.12445	0	0	0	0
-0.012584	-0.11984	0.043173	0.12491	0	0	0	0
-0.012511	-0.11979	0.043198	0.1253	0	0	0	0
-0.012456	-0.11975	0.043231	0.12558	0	0	0	0
-0.012401	-0.11973	0.043304	0.12576	0	0	0	0
-0.01233	-0.11975	0.043449	0.12582	0	0	0	0
-0.012231	-0.11982	0.043693	0.12575	0	0	0	0
-0.012102	-0.11998	0.04405	0.12553	0	0	0	0
-0.011948	-0.12023	0.044515	0.12512	0	0	0	0
-0.011783	-0.12058	0.045067	0.12449	0	0	0	0
-0.011623	-0.12101	0.045676	0.12364	0	0	0	0
-0.011475	-0.12149	0.046307	0.12267	0	0	0	0
-0.01134	-0.12195	0.046925	0.1217	0.047183	0.11955	0	0
-0.011211	-0.12238	0.04749	0.12088	0	0	0	0
-0.011084	-0.12281	0.047963	0.12029	0	0	0	0
-0.010964	-0.12328	0.048324	0.11991	0	0	0	0
-0.010864	-0.12382	0.04858	0.1197	0	0	0	0
-0.010802	-0.12441	0.048754	0.11959	0	0	0	0
-0.010797	-0.12501	0.048877	0.1195	0	0	0	0
-0.010853	-0.12558	0.048968	0.11939	0	0	0	0
-0.010962	-0.12607	0.049039	0.11922	0	0	0	0
-0.011115	-0.1265	0.049099	0.11899	0	0	0	0
-0.011316	-0.1269	0.049152	0.11867	0	0	0	0
-0.011579	-0.12729	0.049201	0.11829	0	0	0	0
-0.01192	-0.12771	0.049256	0.11791	0	0	0	0
-0.012337	-0.1282	0.049341	0.11759	0	0	0	0
-0.012807	-0.12879	0.049486	0.11738	0	0	0	0
-0.013287	-0.1295	0.049718	0.11724	0	0	0.049176	0.11654
-0.013734	-0.13035	0.050048	0.11715	0	0	0	0
-0.014112	-0.13126	0.050458	0.11702	0	0	0	0
-0.014402	-0.13218	0.050897	0.11681	0	0	0	0
-0.014598	-0.13302	0.051297	0.11644	0	0	0	0
-0.014708	-0.13374	0.051604	0.11593	0	0	0	0
-0.014745	-0.13429	0.051797	0.11533	0	0	0	0
-0.014745	-0.13468	0.051884	0.11469	0	0	0	0
-0.014754	-0.13489	0.051881	0.11402	0	0	0	0
-0.01483	-0.13495	0.051808	0.11328	0	0	0	0
-0.015027	-0.13486	0.051688	0.11245	0	0	0	0
-0.015395	-0.13466	0.051552	0.1116	0	0	0	0
-0.015964	-0.13436	0.051437	0.11085	0	0	0	0
-0.016733	-0.13396	0.05137	0.11032	0	0	0	0
-0.017662	-0.13348	0.051358	0.11009	0	0	0	0
-0.018689	-0.13295	0.051377	0.11014	0	0	0	0
-0.019741	-0.13241	0.05137	0.11038	0	0	0	0
-0.020746	-0.13187	0.051267	0.11069	0	0	0	0
-0.02165	-0.13138	0.051	0.111	0	0	0	0
-0.022425	-0.13091	0.050526	0.11132	0	0	0	0
-0.023068	-0.13048	0.049848	0.11169	0	0	0	0
-0.023594	-0.13007	0.049018	0.11219	0	0	0	0
-0.024031	-0.12967	0.04811	0.11293	0	0	0	0
-0.024417	-0.12926	0.047188	0.11394	-0.024199	-0.12854	0	0
-0.024798	-0.12882	0.046304	0.1152	0	0	0	0
-0.025207	-0.12829	0.045488	0.1166	0	0	0	0
-0.025654	-0.12764	0.04474	0.11797	0	0	0	0
-0.026118	-0.12689	0.044013	0.11915	0	0	0	0
-0.026567	-0.12608	0.043232	0.12	0	0	0	0
-0.026972	-0.12528	0.042318	0.12044	0	0	0	0
-0.027325	-0.12453	0.041233	0.12057	0	0	0	0
-0.027627	-0.12384	0.039998	0.12057	0	0	0	0
-0.027888	-0.12325	0.038666	0.12062	0	0	0	0
-0.028116	-0.12277	0.037307	0.12081	0	0	0	0
-0.028323	-0.12239	0.035986	0.12121	0	0	0	0
-0.028517	-0.1221	0.034749	0.12187	0	0	0	0
-0.0287	-0.12184	0.033606	0.12274	0	0	0	0
-0.028869	-0.12161	0.032534	0.12372	0	0	0	0
-0.029016	-0.12134	0.031497	0.12465	0	0	-0.029016	-0.12127
-0.029138	-0.12105	0.030453	0.12538	0	0	0	0
-0.029244	-0.12072	0.029375	0.12574	0	0	0	0
-0.029352	-0.12037	0.028268	0.12563	0	0	0	0
-0.029488	-0.12001	0.027172	0.12512	0	0	0	0
-0.029671	-0.11968	0.026147	0.12436	0	0	0	0
-0.029898	-0.11939	0.025241	0.12359	0	0	0	0
-0.030152	-0.11918	0.024462	0.12299	0	0	0	0
-0.030408	-0.11909	0.023768	0.12263	0	0	0	0
-0.030641	-0.11913	0.023102	0.12245	0	0	0	0
-0.030824	-0.11928	0.02243	0.12228	0	0	0	0
-0.03093	-0.11953	0.021755	0.12194	0	0	0	0
-0.030944	-0.11984	0.021103	0.12129	0	0	0	0
-0.030869	-0.1202	0.020501	0.12031	0	0	0	0
-0.030718	-0.12059	0.019979	0.11906	0	0	0	0
-0.030504	-0.121	0.01957	0.11767	0	0	0	0
-0.03023	-0.1214	0.019292	0.11638	0	0	0	0
-0.029889	-0.12176	0.019131	0.11538	0	0	0	0
-0.029462	-0.12206	0.019041	0.11482	0	0	0	0
-0.028925	-0.12233	0.018972	0.11476	0	0	0	0
-0.028258	-0.1226	0.018889	0.11515	0	0	0	0
-0.027441	-0.12291	0.018784	0.11582	0	0	0	0
-0.026468	-0.1233	0.018683	0.11651	0	0	0	0
-0.025354	-0.12377	0.018629	0.11699	0	0	0	0
-0.024136	-0.12432	0.018653	0.11714	0	0	0	0
-0.022859	-0.1249	0.018762	0.11704	0.018829	0.11572	0	0
-0.021573	-0.12546	0.01894	0.11684	0	0	0	0
-0.020322	-0.12594	0.019165	0.11672	0	0	0	0
-0.019145	-0.1263	0.019422	0.1168	0	0	0	0
-0.018066	-0.12656	0.019699	0.11717	0	0	0	0
-0.017096	-0.12679	0.019988	0.11785	0	0	0	0
-0.016236	-0.12704	0.020276	0.11877	0	0	0	0
-0.015484	-0.12734	0.020547	0.11981	0	0	0	0
-0.01484	-0.12768	0.020798	0.12075	0	0	0	0
-0.014306	-0.12801	0.021029	0.12141	0	0	0	0
-0.013874	-0.12832	0.021242	0.12162	0	0	0	0
-0.013521	-0.12861	0.021435	0.1214	0	0	0	0
-0.013217	-0.12887	0.021602	0.12087	0	0	0	0
-0.012939	-0.12912	0.021737	0.12023	0	0	0	0
-0.012678	-0.12937	0.021835	0.11965	0	0	0	0
-0.012422	-0.12962	0.021897	0.11928	0	0	0	0
-0.012151	-0.12993	0.021933	0.11917	0	0	0	0
-0.011838	-0.13036	0.021956	0.11931	0	0	0	0
-0.011463	-0.13093	0.021979	0.11965	0	0	0	0
-0.011016	-0.13167	0.022015	0.1201	0	0	0	0
-0.010506	-0.13256	0.022076	0.12056	0	0	0.02194	0.12077
-0.009956	-0.13355	0.022171	0.12093	0	0	0	0
-0.009403	-0.13455	0.022307	0.1212	0	0	0	0
-0.008899	-0.13548	0.022478	0.12138	0	0	0	0
-0.008496	-0.13623	0.022663	0.12148	0	0	0	0
-0.008232	-0.13675	0.022832	0.12155	0	0	0	0
-0.008121	-0.13705	0.022966	0.12159	0	0	0	0
-0.00815	-0.13714	0.023065	0.12159	0	0	0	0
-0.008297	-0.1371	0.023143	0.12152	0	0	0	0
-0.008536	-0.13698	0.023218	0.12135	0	0	0	0
-0.00886	-0.13684	0.023309	0.12099	0	0	0	0
-0.009283	-0.13673	0.023426	0.1204	0	0	0	0
-0.009824	-0.13666	0.023563	0.11954	0	0	0	0
-0.010484	-0.13668	0.023691	0.11845	0	0	0	0
-0.011233	-0.13681	0.023762	0.11724	0	0	0	0
-0.012021	-0.13707	0.023721	0.11612	0	0	0	0
-0.012793	-0.13746	0.023531	0.11536	0	0	0	0
-0.013502	-0.13795	0.023195	0.11522	0	0	0	0
-0.014112	-0.13852	0.022748	0.11575	0	0	0	0
-0.014613	-0.13914	0.022247	0.11674	0	0	0	0
-0.015018	-0.13976	0.021741	0.11781	0	0	0	0
-0.015353	-0.14034	0.021248	0.11871	0	0	0	0
-0.015646	-0.14084	0.020753	0.11938	0	0	0	0
-0.015928	-0.14125	0.020238	0.11993	0	0	0	0
-0.016233	-0.14153	0.019695	0.12044	-0.015827	-0.14172	0	0
-0.016589	-0.14173	0.019134	0.12089	0	0	0	0
-0.017007	-0.14189	0.018581	0.12125	0	0	0	0
-0.017477	-0.14205	0.018069	0.1215	0	0	0	0
-0.017964	-0.14222	0.01763	0.12164	0	0	0	0
-0.01842	-0.14239	0.017275	0.12172	0	0	0	0
-0.018797	-0.14254	0.017003	0.12174	0	0	0	0
-0.019071	-0.14265	0.016803	0.12174	0	0	0	0
-0.019251	-0.14271	0.016655	0.12173	0	0	0	0
-0.019369	-0.14272	0.01653	0.12172	0	0	0	0
-0.019469	-0.14268	0.016398	0.12171	0	0	0	0
-0.019586	-0.14261	0.016239	0.12171	0	0	0	0
-0.019743	-0.14254	0.016054	0.12171	0	0	0	0
-0.019948	-0.14247	0.015859	0.12172	0	0	-0.019839	-0.14191
-0.020199	-0.14241	0.015678	0.12173	0	0	0	0
-0.020491	-0.1424	0.015527	0.12173	0	0	0	0
-0.020812	-0.14243	0.015409	0.12172	0	0	0	0
-0.021142	-0.14253	0.015314	0.12171	0	0	0	0
-0.021452	-0.14271	0.015226	0.12169	0	0	0	0
-0.021714	-0.14296	0.01513	0.12167	0	0	0	0
-0.021919	-0.14325	0.015014	0.12166	0	0	0	0
-0.022069	-0.14355	0.014885	0.12168	0	0	0	0
-0.022174	-0.14383	0.01477	0.12174	0	0	0	0
-0.022245	-0.14406	0.014718	0.12188	0	0	0	0
-0.022287	-0.14425	0.014777	0.12211	0	0	0	0
-0.022303	-0.1444	0.014964	0.12246	0	0	0	0
-0.022294	-0.1445	0.015249	0.12292	0	0	0	0
-0.022258	-0.14453	0.015573	0.12343	0	0	0	0
-0.022191	-0.14446	0.015868	0.12391	0	0	0	0
-0.022078	-0.14426	0.016082	0.12429	0	0	0	0
-0.021895	-0.14392	0.016191	0.12455	0	0	0	0
-0.021607	-0.14348	0.016199	0.12466	0	0	0	0
-0.021184	-0.14297	0.016131	0.1246	0	0	0	0
-0.020603	-0.14242	0.016037	0.12433	0	0	0	0
-0.019861	-0.14187	0.015977	0.12381	0	0	0	0
-0.018977	-0.14131	0.016006	0.12302	0	0	0	0
-0.017993	-0.14077	0.01616	0.12199	0	0	0	0
-0.016968	-0.14023	0.016447	0.12087	0	0	0	0
-0.015965	-0.13972	0.016848	0.11991	0	0	0	0
-0.015027	-0.13923	0.017334	0.11934	0	0	0	0
-0.01417	-0.13879	0.017878	0.11929	0	0	0	0
-0.013395	-0.13841	0.018469	0.11967	0.018107	0.11825	0	0
-0.012702	-0.13809	0.0191	0.12033	0	0	0	0
-0.012095	-0.13786	0.019758	0.12108	0	0	0	0
-0.011572	-0.13772	0.020418	0.12176	0	0	0	0
-0.011123	-0.1377	0.021038	0.12225	0	0	0	0
-0.010727	-0.13779	0.021567	0.1224	0	0	0	0
-0.010355	-0.13796	0.021969	0.12217	0	0	0	0
-0.009988	-0.13816	0.022242	0.12165	0	0	0	0
-0.009618	-0.13834	0.022413	0.12105	0	0	0	0
-0.009249	-0.13846	0.022521	0.12057	0	0	0	0
-0.00889	-0.13851	0.022612	0.1203	0	0	0	0
-0.00854	-0.13851	0.022727	0.1202	0	0	0	0
-0.008198	-0.13848	0.022905	0.12015	0	0	0	0
-0.007861	-0.13847	0.023183	0.12007	0	0	0	0
-0.007533	-0.1385	0.02359	0.11993	0	0	0	0
-0.007222	-0.1386	0.024128	0.1198	0	0	0.024226	0.11792
-0.006936	-0.13879	0.024776	0.1198	0	0	0	0
-0.006675	-0.13905	0.02549	0.11999	0	0	0	0
-0.006434	-0.13937	0.026207	0.12036	0	0	0	0
-0.006211	-0.1397	0.026864	0.12085	0	0	0	0
-0.006015	-0.14	0.027434	0.12137	0	0	0	0
-0.00586	-0.14021	0.027923	0.12184	0	0	0	0
-0.005769	-0.14028	0.028345	0.12216	0	0	0	0
-0.00577	-0.14022	0.028709	0.12224	0	0	0	0
-0.005901	-0.14005	0.029025	0.12205	0	0	0	0
-0.006203	-0.13981	0.029307	0.12167	0	0	0	0
-0.006699	-0.13955	0.029576	0.12124	0	0	0	0
-0.007383	-0.13932	0.029849	0.12088	0	0	0	0
-0.008207	-0.13915	0.030126	0.12068	0	0	0	0
-0.009102	-0.1391	0.030389	0.12062	0	0	0	0
-0.010006	-0.13918	0.030607	0.12063	0	0	0	0
-0.010872	-0.13938	0.030743	0.12066	0	0	0	0
-0.011674	-0.13964	0.030753	0.12067	0	0	0	0
-0.012402	-0.13993	0.030597	0.12065	0	0	0	0
-0.013065	-0.1402	0.03025	0.12058	0	0	0	0
-0.013694	-0.14046	0.029717	0.12046	0	0	0	0
-0.014329	-0.14069	0.029027	0.12034	0	0	0	0
-0.015011	-0.1409	0.028231	0.12026	0	0	0	0
-0.01577	-0.14107	0.027394	0.12034	0	0	0	0
-0.016612	-0.14119	0.02658	0.12072	-0.01632	-0.14071	0	0
-0.017519	-0.14126	0.025825	0.12151	0	0	0	0
-0.018455	-0.1413	0.025132	0.12267	0	0	0	0
-0.019379	-0.14132	0.024479	0.12397	0	0	0	0
-0.020258	-0.14135	0.023851	0.1251	0	0	0	0
-0.021074	-0.1414	0.023255	0.12586	0	0	0	0
-0.021823	-0.14148	0.022719	0.12626	0	0	0	0
-0.022502	-0.14157	0.022261	0.12644	0	0	0	0
-0.023108	-0.14166	0.021873	0.12653	0	0	0	0
-0.023635	-0.14172	0.021526	0.12656	0	0	0	0
-0.02409	-0.14173	0.0212	0.12654	0	0	0	0
-0.024496	-0.14169	0.02088	0.12647	0	0	0	0
-0.024888	-0.14156	0.020555	0.12632	0	0	0	0
-0.025296	-0.14136	0.020207	0.12605	0	0	0	0
-0.025734	-0.1411	0.019822	0.12564	0	0	-0.025191	-0.14121
-0.026201	-0.14083	0.019403	0.12516	0	0	0	0
-0.026679	-0.14063	0.018953	0.12468	0	0	0	0
-0.027151	-0.14055	0.018478	0.12424	0	0	0	0
-0.027601	-0.14062	0.017987	0.12383	0	0	0	0
-0.028019	-0.14082	0.017499	0.12346	0	0	0	0
-0.028403	-0.14111	0.017041	0.12315	0	0	0	0
-0.028756	-0.14146	0.016637	0.12292	0	0	0	0
-0.029083	-0.14184	0.016301	0.12275	0	0	0	0
-0.029389	-0.14222	0.016048	0.12254	0	0	0	0
-0.029672	-0.14255	0.015902	0.12216	0	0	0	0
-0.029931	-0.14282	0.015886	0.12157	0	0	0	0
-0.030168	-0.14302	0.016025	0.12084	0	0	0	0
-0.030379	-0.14315	0.016334	0.12012	0	0	0	0
-0.030554	-0.14321	0.016814	0.11961	0	0	0	0
-0.03068	-0.14323	0.017438	0.11949	0	0	0	0
-0.030742	-0.14319	0.018153	0.11984	0	0	0	0
-0.030726	-0.14311	0.018887	0.12054	0	0	0	0
-0.030614	-0.14298	0.019568	0.12133	0	0	0	0
-0.030387	-0.1428	0.020138	0.12197	0	0	0	0
-0.030028	-0.14258	0.020573	0.12229	0.020478	0.12372	0	0
-0.029527	-0.14235	0.020873	0.12228	0	0	0	0
-0.028891	-0.14213	0.02106	0.12202	0	0	0	0
-0.028145	-0.14194	0.021167	0.12158	0	0	0	0
-0.027331	-0.14178	0.021236	0.12105	0	0	0	0
-0.026498	-0.14163	0.021302	0.12045	0	0	0	0
-0.02569	-0.14149	0.021382	0.11986	0	0	0	0
-0.024946	-0.14135	0.021477	0.11936	0	0	0	0
-0.024284	-0.14121	0.02158	0.11899	0	0	0	0
-0.0237	-0.14109	0.021682	0.11876	0	0	0	0
-0.023175	-0.14099	0.021776	0.11864	0	0	0	0
-0.022696	-0.14088	0.021859	0.11861	0	0	0	0
-0.022257	-0.14075	0.021934	0.11861	0	0	0	0
-0.021853	-0.14055	0.022009	0.11863	0	0	0	0
-0.021484	-0.14027	0.022093	0.11863	0	0	0	0
-0.021147	-0.13988	0.022189	0.11859	0	0	0	0
-0.020837	-0.13938	0.022286	0.1185	0	0	0	0
-0.020545	-0.13875	0.022361	0.11834	0	0	0	0
-0.020258	-0.13797	0.022383	0.11812	0	0	0	0
-0.019969	-0.13705	0.02232	0.11787	0	0	0.022805	0.11549
-0.019669	-0.13606	0.02216	0.11758	0	0	0	0
-0.019348	-0.13504	0.021916	0.11726	0	0	0	0
-0.018994	-0.13408	0.021618	0.11692	0	0	0	0
-0.018605	-0.13322	0.021294	0.1166	0	0	0	0
-0.018195	-0.13249	0.020956	0.11635	0	0	0	0
-0.017787	-0.1319	0.020599	0.1162	0	0	0	0
-0.017409	-0.13142	0.020212	0.11612	0	0	0	0
-0.017083	-0.13097	0.019788	0.11609	0	0	0	0
-0.016825	-0.13049	0.01934	0.11611	0	0	0	0
-0.016642	-0.12992	0.01889	0.11615	0	0	0	0
-0.016536	-0.12925	0.018452	0.11619	0	0	0	0
-0.016505	-0.12848	0.018028	0.11624	0	0	0	0
-0.016538	-0.12764	0.017623	0.11628	0	0	0	0
-0.016625	-0.12673	0.017251	0.11631	0	0	0	0
-0.016753	-0.12579	0.016924	0.11633	0	0	0	0
-0.01691	-0.12484	0.016638	0.11633	0	0	0	0
-0.017084	-0.12388	0.016379	0.11632	0	0	0	0
-0.01726	-0.12292	0.016127	0.1163	0	0	0	0
-0.017415	-0.12194	0.01586	0.11627	0	0	0	0
-0.01753	-0.12094	0.015554	0.11624	0	0	0	0
-0.01759	-0.11991	0.015192	0.11624	0	0	0	0
-0.017593	-0.11879	0.014776	0.11628	0	0	0	0
-0.017537	-0.11754	0.01431	0.11642	0	0	0	0
-0.017422	-0.11615	0.01381	0.1167	0	0	0	0
-0.017263	-0.11462	0.013297	0.11718	0	0	0	0
-0.017082	-0.11299	0.012802	0.11789	0	0	0	0
-0.016907	-0.11131	0.012358	0.11878	0	0	0	0
-0.016762	-0.10962	0.011998	0.11974	0	0	0	0
-0.016671	-0.10794	0.011738	0.12062	-0.009054	-0.061017	0	0
-0.016653	-0.10629	0.011577	0.12129	0	0	0	0
-0.01671	-0.10464	0.011497	0.12173	0	0	0	0
-0.016827	-0.10299	0.011472	0.12197	0	0	0	0
-0.016973	-0.10135	0.011478	0.12209	0	0	0	0
-0.01711	-0.09979	0.011494	0.12214	0	0	0	0
-0.017208	-0.098362	0.011503	0.12219	0	0	0	0
-0.017247	-0.097107	0.011492	0.12229	0	0	0	0
-0.017237	-0.096018	0.011449	0.12247	0	0	0	0
-0.017201	-0.095071	0.011369	0.12273	0	0	0	0
-0.017164	-0.094244	0.011254	0.12303	0	0	0	0
-0.017141	-0.093534	0.011116	0.12329	0	0	-0.009377	-0.052093
-0.017134	-0.09294	0.010979	0.12341	0	0	0	0
-0.017141	-0.092449	0.010863	0.12333	0	0	0	0
-0.017157	-0.092038	0.010778	0.1231	0	0	0	0
-0.017178	-0.091696	0.010726	0.1228	0	0	0	0
-0.017197	-0.091422	0.010703	0.12251	0	0	0	0
-0.017211	-0.091215	0.010703	0.12225	0	0	0	0
-0.017217	-0.091057	0.010722	0.12201	0	0	0	0
-0.017212	-0.090928	0.010755	0.12175	0	0	0	0
-0.017197	-0.090816	0.010796	0.12145	0	0	0	0
-0.01717	-0.090725	0.010831	0.12111	0	0	0	0
-0.017133	-0.09067	0.010824	0.12073	0	0	0	0
-0.017086	-0.090656	0.010724	0.12037	0	0	0	0
-0.017034	-0.090673	0.010477	0.12003	0	0	0	0
-0.016985	-0.090695	0.010051	0.11969	0	0	0	0
-0.016947	-0.090708	0.009445	0.11935	0	0	0	0
-0.01692	-0.090721	0.008689	0.11906	0	0	0	0
-0.016901	-0.09075	0.007839	0.11877	0	0	0	0
-0.016886	-0.0908	0.006961	0.11838	0	0	0	0
-0.016873	-0.090865	0.006112	0.11778	0	0	0	0
-0.016855	-0.090954	0.005318	0.11699	0	0	0	0
-0.016823	-0.091094	0.004562	0.11619	0	0	0	0
-0.016765	-0.091331	0.003798	0.11553	0	0	0	0
-0.016666	-0.091715	0.002973	0.1151	0	0	0	0
-0.016519	-0.092282	0.002048	0.11484	0	0	0	0
-0.016327	-0.093027	0.001006	0.1147	0	0	0	0
-0.016102	-0.093918	-0.000139	0.11455	0	0	0	0
-0.015855	-0.094914	-0.001352	0.11428	0	0	0	0
-0.015581	-0.095977	-0.002595	0.11381	0	0	0	0
-0.015257	-0.097072	-0.003843	0.11307	0	0	0	0
-0.014863	-0.098166	-0.005092	0.11212	0	0	0	0
-0.014398	-0.099247	-0.006358	0.11106	0	0	0	0
-0.013879	-0.10032	-0.007684	0.11003	0	0	0	0
-0.01333	-0.10137	-0.009123	0.10916	0	0	0	0
-0.012772	-0.10242	-0.010706	0.10852	0	0	0	0
-0.012217	-0.10344	-0.012411	0.1081	0	0	0	0
-0.011673	-0.10443	-0.014159	0.10783	0	0	0	0
-0.011141	-0.10537	-0.015853	0.10763	0	0	0	0
-0.010635	-0.10625	-0.017415	0.1074	0	0	0	0
-0.010162	-0.10708	-0.018818	0.10708	-0.003428	0.019292	0	0
-0.009717	-0.10784	-0.020069	0.10667	0	0	0	0
-0.009277	-0.10852	-0.021197	0.10619	0	0	0	0
-0.008815	-0.10913	-0.022236	0.10566	0	0	0	0
-0.008307	-0.10972	-0.023215	0.10508	0	0	0	0
-0.007734	-0.11035	-0.024145	0.10447	0	0	0	0
-0.00708	-0.11108	-0.025014	0.10383	0	0	0	0
-0.00634	-0.11196	-0.025797	0.10319	0	0	0	0
-0.005514	-0.113	-0.026474	0.10256	0	0	-0.004731	0.018494
-0.004619	-0.11421	-0.027039	0.10197	0	0	0	0
-0.003694	-0.11556	-0.027503	0.10148	0	0	0	0
-0.002801	-0.11697	-0.02789	0.10117	0	0	0	0
-0.002016	-0.11832	-0.028236	0.10105	0	0	0	0
-0.001401	-0.1195	-0.028585	0.10107	0	0	0	0
-0.000978	-0.12042	-0.028977	0.10116	0	0	0	0
-0.000729	-0.12104	-0.029435	0.10128	0	0	0	0
-0.000602	-0.12139	-0.029954	0.10139	0	0	0	0
-0.000531	-0.12152	-0.030506	0.10148	0	0	0	0
-0.000449	-0.12149	-0.031049	0.10155	0	0	0	0
-0.000308	-0.12138	-0.031535	0.10159	0	0	0	0
-6.8e-05	-0.12123	-0.031921	0.10161	0	0	0	0
0.000302	-0.12111	-0.032176	0.10163	0	0	0	0
0.000827	-0.12101	-0.032281	0.10164	0	0	0	0
0.001527	-0.12093	-0.03223	0.10166	0	0	0	0
0.002417	-0.12086	-0.032021	0.10171	0	0	0	0
0.00349	-0.12079	-0.031659	0.10179	0	0	0	0
0.004713	-0.12073	-0.031153	0.1019	0	0	0	0
0.006035	-0.1207	-0.030518	0.10204	0	0	0	0
0.007399	-0.12074	-0.029788	0.10217	0	0	0	0
0.008761	-0.12087	-0.029007	0.10222	0	0	0	0
0.010097	-0.12108	-0.028229	0.10214	0	0	0	0
0.011405	-0.12135	-0.027509	0.10195	0	0	0	0
0.012709	-0.12165	-0.026899	0.10173	0	0	0	0
0.014046	-0.12196	-0.026425	0.10156	0	0	0	0
0.015452	-0.12224	-0.026084	0.10152	0	0	0	0
0.016932	-0.12248	-0.025852	0.10165	0	0	0	0
0.018462	-0.12272	-0.025694	0.10198	0	0	0	0
0.020001	-0.12298	-0.02556	0.1025	0	0	0	0
0.021505	-0.12331	-0.025409	0.10322	0	0	0	0
0.022921	-0.12368	-0.02523	0.10414	0	0	0	0
0.024198	-0.12407	-0.025047	0.10532	0	0	0	0
0.025294	-0.12444	-0.024895	0.10674	0	0	0	0
0.026192	-0.12474	-0.024795	0.10834	0	0	0	0
0.026886	-0.12497	-0.024748	0.10992	0	0	0	0
