## Supplementary material for "How to control unpredictable others in court-net sports": International match data: n5_3_1.txt

-0.57364	12.233	2.0855	-10.197	0	0	-0.57405	12.224
-0.58496	12.235	2.0571	-10.104	0	0	0	0
-0.59628	12.234	2.031	-10.009	0	0	0	0
-0.60706	12.228	2.009	-9.9204	0	0	0	0
-0.61636	12.214	1.9913	-9.8421	0	0	0	0
-0.62367	12.19	1.9767	-9.7799	0	0	0	0
-0.62926	12.154	1.9634	-9.7378	0	0	0	0
-0.63386	12.112	1.9499	-9.7172	0	0	0	0
-0.63829	12.069	1.9354	-9.7165	0	0	0	0
-0.64333	12.036	1.9198	-9.7315	0	0	0	0
-0.64989	12.023	1.9034	-9.7561	0	0	0	0
-0.65885	12.032	1.8865	-9.7831	0	0	0	0
-0.67058	12.06	1.8686	-9.8059	0	0	0	0
-0.68444	12.1	1.8486	-9.8187	0	0	0	0
-0.69862	12.143	1.8239	-9.8162	0	0	0	0
-0.71042	12.184	1.7909	-9.7936	0	0	0	0
-0.71649	12.223	1.745	-9.7479	0	0	0	0
-0.71323	12.266	1.683	-9.679	0	0	0	0
-0.69748	12.32	1.6046	-9.591	0	0	0	0
-0.66783	12.388	1.5135	-9.4907	0	0	0	0
-0.62585	12.468	1.4155	-9.3857	0	0	0	0
-0.57543	12.547	1.3174	-9.2834	0	0	0	0
-0.52071	12.609	1.2253	-9.19	0	0	0	0
-0.46509	12.641	1.1441	-9.1105	0	0	0	0
-0.4115	12.649	1.0765	-9.0469	0.19096	-1.6173	0	0
-0.36225	12.65	1.0235	-8.9992	0	0	0	0
-0.31851	12.658	0.98403	-8.9657	0	0	0	0
-0.28077	12.681	0.95558	-8.9435	0	0	0	0
-0.24889	12.717	0.93505	-8.9284	0	0	0	0
-0.22157	12.759	0.91976	-8.9165	0	0	0	0
-0.19677	12.805	0.90757	-8.9053	0	0	0	0
-0.17311	12.849	0.89704	-8.8943	0	0	0	0
-0.15081	12.881	0.8875	-8.8846	0	0	0	0
-0.13127	12.897	0.87886	-8.8768	0	0	0	0
-0.11605	12.906	0.87131	-8.8707	0	0	0	0
-0.10586	12.92	0.86524	-8.8652	0	0	0	0
-0.10019	12.948	0.86118	-8.8585	0	0	0	0
-0.097858	12.992	0.85981	-8.8494	0	0	-0.04434	-1.1624
-0.097658	13.052	0.86215	-8.8371	0	0	0	0
-0.098728	13.124	0.86966	-8.8222	0	0	0	0
-0.10064	13.204	0.88396	-8.8077	0	0	0	0
-0.10327	13.279	0.90634	-8.7983	0	0	0	0
-0.10636	13.337	0.93712	-8.798	0	0	0	0
-0.10916	13.373	0.97549	-8.8066	0	0	0	0
-0.11093	13.395	1.0194	-8.82	0	0	0	0
-0.11211	13.411	1.0661	-8.8327	0	0	0	0
-0.11511	13.425	1.1122	-8.8405	0	0	0	0
-0.12431	13.432	1.1557	-8.8415	0	0	0	0
-0.14521	13.426	1.1953	-8.8361	0	0	0	0
-0.18287	13.406	1.2296	-8.8269	0	0	0	0
-0.24032	13.382	1.2568	-8.8171	0	0	0	0
-0.31823	13.365	1.2745	-8.8113	0	0	0	0
-0.41607	13.357	1.2796	-8.8151	0	0	0	0
-0.53228	13.356	1.2692	-8.8358	0	0	0	0
-0.66309	13.354	1.2421	-8.8808	0	0	0	0
-0.80277	13.341	1.199	-8.9546	0	0	0	0
-0.94602	13.309	1.1428	-9.0562	0	0	0	0
-1.0898	13.255	1.0776	-9.1779	0	0	0	0
-1.2332	13.181	1.0078	-9.3081	0	0	0	0
-1.3765	13.094	0.93658	-9.4371	0	0	0	0
-1.5209	13.006	0.86594	-9.5594	0	0	0	0
-1.6672	12.932	0.7978	-9.6728	0	0	0	0
-1.8151	12.887	0.73419	-9.7758	0	0	0	0
-1.9634	12.878	0.6765	-9.8676	0	0	0	0
-2.1113	12.906	0.62538	-9.9492	0	0	0	0
-2.2564	12.962	0.58104	-10.022	0	0	0	0
-2.3958	13.035	0.54339	-10.09	-0.63426	3.2607	0	0
-2.5271	13.112	0.5122	-10.154	0	0	0	0
-2.6495	13.178	0.48763	-10.216	0	0	0	0
-2.7632	13.222	0.47022	-10.278	0	0	0	0
-2.8687	13.245	0.46058	-10.337	0	0	0	0
-2.9666	13.257	0.45922	-10.394	0	0	0	0
-3.0578	13.27	0.46671	-10.454	0	0	0	0
-3.142	13.286	0.48346	-10.524	0	0	-3.1745	13.35
-3.2177	13.299	0.50936	-10.61	0	0	0	0
-3.2837	13.3	0.54307	-10.717	0	0	0	0
-3.3405	13.284	0.58138	-10.843	0	0	0	0
-3.3894	13.253	0.61972	-10.984	0	0	0	0
-3.4318	13.212	0.6539	-11.133	0	0	0	0
-3.4694	13.172	0.68138	-11.285	0	0	0	0
-3.5044	13.14	0.70073	-11.435	0	0	0	0
-3.5385	13.119	0.71058	-11.575	0	0	0	0
-3.5722	13.108	0.71	-11.697	0	0	0	0
-3.6044	13.103	0.6998	-11.793	0	0	0	0
-3.634	13.103	0.68319	-11.862	0	0	0	0
-3.6614	13.105	0.6655	-11.905	0	0	0	0
-3.6883	13.108	0.65355	-11.925	0	0	0	0
-3.7162	13.112	0.65501	-11.929	0	0	0	0
-3.7452	13.118	0.67731	-11.921	0	0	0	0
-3.7733	13.127	0.72601	-11.908	0	0	0	0
-3.7965	13.141	0.80315	-11.895	0	0	0	0
-3.81	13.161	0.90612	-11.885	0	0	0	0
-3.8091	13.19	1.0281	-11.879	0	0	0	0
-3.7912	13.226	1.1606	-11.877	0	0	0	0
-3.7558	13.262	1.2966	-11.881	0	0	0	0
-3.7037	13.289	1.4318	-11.89	0	0	0	0
-3.6356	13.29	1.5635	-11.906	0	0	0	0
-3.5527	13.257	1.691	-11.926	0	0	0	0
-3.4572	13.193	1.8164	-11.946	0	0	0	0
-3.3523	13.114	1.9438	-11.962	0	0	0	0
-3.2406	13.043	2.0772	-11.974	0	0	0	0
-3.123	12.992	2.2176	-11.981	0	0	0	0
-3.0003	12.965	2.3619	-11.986	0	0	0	0
-2.8756	12.953	2.5055	-11.991	2.5228	-11.959	0	0
-2.7549	12.94	2.6441	-11.996	0	0	0	0
-2.644	12.919	2.7742	-12.002	0	0	0	0
-2.5458	12.891	2.8939	-12.005	0	0	0	0
-2.4599	12.872	3.004	-12.005	0	0	0	0
-2.3833	12.878	3.1075	-12.001	0	0	0	0
-2.3116	12.914	3.2081	-11.99	0	0	0	0
-2.241	12.977	3.3076	-11.973	0	0	0	0
-2.1686	13.059	3.4064	-11.949	0	0	0	0
-2.0926	13.152	3.5039	-11.92	0	0	0	0
-2.012	13.244	3.599	-11.89	0	0	3.5552	-11.843
-1.9265	13.321	3.6895	-11.864	0	0	0	0
-1.8365	13.369	3.772	-11.844	0	0	0	0
-1.7444	13.387	3.8438	-11.832	0	0	0	0
-1.6552	13.386	3.9039	-11.825	0	0	0	0
-1.5757	13.38	3.9527	-11.823	0	0	0	0
-1.5125	13.375	3.9923	-11.825	0	0	0	0
-1.4683	13.371	4.0253	-11.83	0	0	0	0
-1.4413	13.364	4.0548	-11.837	0	0	0	0
-1.427	13.356	4.0835	-11.844	0	0	0	0
-1.4203	13.355	4.1133	-11.85	0	0	0	0
-1.418	13.367	4.1447	-11.856	0	0	0	0
-1.4198	13.393	4.1761	-11.863	0	0	0	0
-1.428	13.423	4.2059	-11.872	0	0	0	0
-1.4459	13.445	4.2338	-11.882	0	0	0	0
-1.4754	13.45	4.2603	-11.888	0	0	0	0
-1.5159	13.427	4.285	-11.89	0	0	0	0
-1.5637	13.367	4.3058	-11.886	0	0	0	0
-1.613	13.27	4.3185	-11.877	0	0	0	0
-1.6589	13.147	4.3179	-11.868	0	0	0	0
-1.6996	13.015	4.2983	-11.862	0	0	0	0
-1.7368	12.896	4.2557	-11.86	0	0	0	0
-1.7738	12.808	4.1881	-11.866	0	0	0	0
-1.8134	12.765	4.0961	-11.88	0	0	0	0
-1.8556	12.763	3.9831	-11.904	-1.7984	12.582	0	0
-1.8975	12.792	3.8553	-11.937	0	0	0	0
-1.9344	12.834	3.7202	-11.978	0	0	0	0
-1.9629	12.875	3.5837	-12.024	0	0	0	0
-1.9823	12.909	3.4507	-12.075	0	0	0	0
-1.9935	12.933	3.3258	-12.125	0	0	0	0
-1.9987	12.946	3.2125	-12.174	0	0	0	0
-2.0001	12.95	3.1125	-12.216	0	0	0	0
-1.9994	12.944	3.0249	-12.253	0	0	0	0
-1.9978	12.928	2.9464	-12.283	0	0	0	0
-1.9959	12.899	2.8724	-12.307	0	0	0	0
-1.9939	12.859	2.7979	-12.327	0	0	0	0
-1.9918	12.809	2.719	-12.347	0	0	0	0
-1.9891	12.759	2.6344	-12.37	0	0	0	0
-1.9854	12.725	2.5439	-12.399	0	0	0	0
-1.9795	12.724	2.4487	-12.436	0	0	0	0
-1.9683	12.758	2.3511	-12.485	0	0	-1.987	12.879
-1.948	12.819	2.2538	-12.545	0	0	0	0
-1.9159	12.896	2.1594	-12.613	0	0	0	0
-1.8724	12.986	2.0696	-12.684	0	0	0	0
-1.8227	13.086	1.9866	-12.753	0	0	0	0
-1.7745	13.19	1.9121	-12.815	0	0	0	0
-1.7344	13.287	1.8465	-12.866	0	0	0	0
-1.7053	13.367	1.7884	-12.906	0	0	0	0
-1.686	13.425	1.7344	-12.936	0	0	0	0
-1.6716	13.465	1.6788	-12.958	0	0	0	0
-1.6559	13.497	1.6151	-12.973	0	0	0	0
-1.6322	13.528	1.5362	-12.983	0	0	0	0
-1.595	13.567	1.4363	-12.991	0	0	0	0
-1.5419	13.617	1.3131	-12.999	0	0	0	0
-1.4736	13.674	1.1688	-13.011	0	0	0	0
-1.3937	13.728	1.0094	-13.032	0	0	0	0
-1.3059	13.769	0.84416	-13.063	0	0	0	0
-1.2139	13.787	0.68392	-13.104	0	0	0	0
-1.1212	13.777	0.53925	-13.153	0	0	0	0
-1.0311	13.746	0.41708	-13.205	0	0	0	0
-0.94662	13.707	0.31919	-13.255	0	0	0	0
-0.87011	13.679	0.24276	-13.299	0	0	0	0
-0.80215	13.672	0.18199	-13.332	0	0	0	0
-0.73959	13.687	0.1298	-13.352	0.15865	-13.324	0	0
-0.67705	13.717	0.079325	-13.358	0	0	0	0
-0.60969	13.752	0.025546	-13.352	0	0	0	0
-0.53436	13.778	-0.033567	-13.334	0	0	0	0
-0.44995	13.78	-0.096866	-13.309	0	0	0	0
-0.35799	13.75	-0.16131	-13.281	0	0	0	0
-0.26176	13.684	-0.22362	-13.254	0	0	0	0
-0.16404	13.584	-0.28097	-13.23	0	0	0	0
-0.067124	13.461	-0.33119	-13.209	0	0	0	0
0.025382	13.334	-0.37321	-13.193	0	0	0	0
0.1088	13.221	-0.40735	-13.18	0	0	0	0
0.17978	13.127	-0.43516	-13.17	0	0	0	0
0.23793	13.052	-0.45926	-13.162	0	0	0	0
0.28574	13	-0.48256	-13.152	0	0	0	0
0.32773	12.973	-0.50713	-13.139	0	0	0	0
0.3691	12.971	-0.53333	-13.123	0	0	0	0
0.41411	12.993	-0.55991	-13.104	0	0	0	0
0.46502	13.035	-0.58515	-13.081	0	0	0	0
0.52212	13.09	-0.60832	-13.055	0	0	-0.6323	-13.016
0.58493	13.145	-0.63025	-13.027	0	0	0	0
0.65268	13.189	-0.65294	-12.999	0	0	0	0
0.72359	13.212	-0.67829	-12.974	0	0	0	0
0.79445	13.209	-0.70696	-12.953	0	0	0	0
0.86105	13.183	-0.73817	-12.94	0	0	0	0
0.91937	13.136	-0.77072	-12.936	0	0	0	0
0.96682	13.077	-0.80375	-12.942	0	0	0	0
1.0026	13.015	-0.83651	-12.955	0	0	0	0
1.0276	12.961	-0.86798	-12.974	0	0	0	0
1.0453	12.921	-0.89683	-12.997	0	0	0	0
1.0613	12.897	-0.92188	-13.02	0	0	0	0
1.081	12.888	-0.94283	-13.044	0	0	0	0
1.1075	12.888	-0.96025	-13.066	0	0	0	0
1.1412	12.892	-0.97502	-13.085	0	0	0	0
1.1812	12.897	-0.98737	-13.101	0	0	0	0
1.2267	12.901	-0.99631	-13.113	0	0	0	0
1.2782	12.91	-0.99994	-13.121	0	0	0	0
1.3373	12.93	-0.99634	-13.129	0	0	0	0
1.404	12.966	-0.98466	-13.141	0	0	0	0
1.4764	13.015	-0.96566	-13.159	0	0	0	0
1.5507	13.065	-0.94144	-13.183	0	0	0	0
1.6233	13.099	-0.91429	-13.208	0	0	0	0
1.6908	13.103	-0.88562	-13.23	0	0	0	0
1.7525	13.078	-0.85566	-13.249	0	0	0	0
1.8092	13.041	-0.82391	-13.265	0	0	0	0
1.8623	13.012	-0.78963	-13.281	1.8594	12.758	0	0
1.9129	13.013	-0.75189	-13.298	0	0	0	0
1.9609	13.051	-0.70968	-13.316	0	0	0	0
2.0047	13.118	-0.66249	-13.335	0	0	0	0
2.0419	13.193	-0.61134	-13.353	0	0	0	0
2.0706	13.25	-0.55909	-13.37	0	0	0	0
2.0903	13.275	-0.50948	-13.382	0	0	0	0
2.1014	13.275	-0.466	-13.391	0	0	0	0
2.1055	13.268	-0.43131	-13.393	0	0	0	0
2.1039	13.273	-0.40709	-13.39	0	0	0	0
2.0975	13.29	-0.39435	-13.38	0	0	0	0
2.0865	13.314	-0.39358	-13.366	0	0	0	0
2.071	13.333	-0.40422	-13.349	0	0	2.071	13.303
2.051	13.336	-0.42378	-13.335	0	0	0	0
2.0265	13.315	-0.44773	-13.327	0	0	0	0
1.9981	13.262	-0.47019	-13.328	0	0	0	0
1.9655	13.174	-0.48573	-13.341	0	0	0	0
1.9284	13.054	-0.49115	-13.366	0	0	0	0
1.8869	12.913	-0.48635	-13.4	0	0	0	0
1.8416	12.764	-0.47407	-13.436	0	0	0	0
1.7942	12.616	-0.45857	-13.469	0	0	0	0
1.7472	12.484	-0.44376	-13.494	0	0	0	0
1.7034	12.377	-0.43234	-13.508	0	0	0	0
1.6637	12.303	-0.42669	-13.513	0	0	0	0
1.6262	12.259	-0.42991	-13.51	0	0	0	0
1.5882	12.238	-0.4461	-13.504	0	0	0	0
1.5474	12.232	-0.47973	-13.494	0	0	0	0
1.5018	12.234	-0.53444	-13.48	0	0	0	0
1.4502	12.239	-0.61195	-13.46	0	0	0	0
1.3919	12.246	-0.71186	-13.435	0	0	0	0
1.327	12.256	-0.83235	-13.406	0	0	0	0
1.2566	12.273	-0.97051	-13.374	0	0	0	0
1.1827	12.304	-1.122	-13.339	0	0	0	0
1.1079	12.356	-1.2811	-13.303	0	0	0	0
1.0349	12.437	-1.4416	-13.268	0	0	0	0
0.96668	12.55	-1.5981	-13.238	0	0	0	0
0.90548	12.688	-1.7463	-13.217	0	0	0	0
0.8523	12.836	-1.883	-13.203	0	0	0	0
0.80792	12.974	-2.0064	-13.195	0	0	0	0
0.7738	13.084	-2.1165	-13.185	0	0	0	0
0.75144	13.161	-2.2152	-13.168	0	0	0	0
0.74037	13.208	-2.3044	-13.142	0	0	0	0
0.7376	13.231	-2.3855	-13.105	0	0	0	0
0.73945	13.239	-2.4603	-13.06	-2.4768	-13.064	0	0
0.74324	13.238	-2.5308	-13.009	0	0	0	0
0.7477	13.23	-2.599	-12.955	0	0	0	0
0.75271	13.216	-2.6656	-12.899	0	0	0	0
0.75895	13.195	-2.7299	-12.844	0	0	0	0
0.76748	13.164	-2.7904	-12.792	0	0	0	0
0.77923	13.122	-2.8448	-12.745	0	0	0	0
0.79426	13.07	-2.8911	-12.705	0	0	0	0
0.81138	13.014	-2.9284	-12.674	0	0	0	0
0.8291	12.965	-2.9575	-12.651	0	0	0	0
0.84702	12.929	-2.9801	-12.635	0	0	0	0
0.86584	12.912	-2.9988	-12.625	0	0	0	0
0.88619	12.913	-3.0164	-12.617	0	0	0	0
0.90821	12.933	-3.035	-12.612	0	0	0	0
0.93227	12.97	-3.0553	-12.607	0	0	-3.0357	-12.585
0.95965	13.017	-3.0758	-12.602	0	0	0	0
0.99241	13.064	-3.0945	-12.596	0	0	0	0
1.0325	13.097	-3.1104	-12.59	0	0	0	0
1.0809	13.104	-3.1241	-12.582	0	0	0	0
1.1365	13.078	-3.1377	-12.571	0	0	0	0
1.1956	13.021	-3.1528	-12.557	0	0	0	0
1.2528	12.937	-3.1702	-12.539	0	0	0	0
1.303	12.839	-3.1891	-12.518	0	0	0	0
1.343	12.737	-3.2073	-12.497	0	0	0	0
1.372	12.644	-3.2225	-12.481	0	0	0	0
1.3911	12.574	-3.2331	-12.471	0	0	0	0
1.4038	12.539	-3.2385	-12.469	0	0	0	0
1.4147	12.545	-3.2386	-12.476	0	0	0	0
1.428	12.59	-3.2336	-12.49	0	0	0	0
1.4457	12.665	-3.2238	-12.508	0	0	0	0
1.4671	12.758	-3.2092	-12.528	0	0	0	0
1.4888	12.855	-3.1892	-12.547	0	0	0	0
1.5069	12.944	-3.1622	-12.564	0	0	0	0
1.5181	13.015	-3.1269	-12.579	0	0	0	0
1.5217	13.065	-3.0833	-12.593	0	0	0	0
1.5193	13.099	-3.0332	-12.607	0	0	0	0
1.5131	13.126	-2.979	-12.621	0	0	0	0
1.5051	13.157	-2.9223	-12.639	0	0	0	0
1.4974	13.2	-2.8641	-12.661	0	0	0	0
1.492	13.263	-2.8049	-12.687	0	0	0	0
1.4914	13.344	-2.7457	-12.715	0	0	0	0
1.4979	13.432	-2.6877	-12.743	0	0	0	0
1.5133	13.512	-2.632	-12.769	0	0	0	0
1.5384	13.577	-2.5791	-12.79	0	0	0	0
1.5722	13.632	-2.5285	-12.806	0	0	0	0
1.6104	13.686	-2.4805	-12.816	0	0	0	0
1.6464	13.743	-2.4363	-12.823	0	0	0	0
1.6745	13.804	-2.3986	-12.826	0	0	0	0
1.6925	13.862	-2.3696	-12.826	0	0	0	0
1.701	13.911	-2.3507	-12.821	0	0	0	0
