## Supplementary material for "How to control unpredictable others in court-net sports": International match data: n5_3_2.txt

0.45773	12.248	-3.7444	-10.032	0	0	0.44911	12.343
0.45244	12.149	-3.7708	-9.942	0	0	0	0
0.44647	12.04	-3.7943	-9.8426	0	0	0	0
0.43978	11.939	-3.8125	-9.7434	0	0	0	0
0.43287	11.859	-3.8231	-9.6555	0	0	0	0
0.4265	11.809	-3.8247	-9.5874	0	0	0	0
0.42112	11.789	-3.8174	-9.5428	0	0	0	0
0.41657	11.794	-3.8036	-9.5197	0	0	0	0
0.41185	11.816	-3.7875	-9.5121	0	0	0	0
0.40542	11.851	-3.7729	-9.5128	0	0	0	0
0.39557	11.897	-3.7623	-9.5163	0	0	0	0
0.38102	11.949	-3.7561	-9.5189	0	0	0	0
0.36157	12.002	-3.7536	-9.5192	0	0	0	0
0.3387	12.049	-3.7538	-9.5173	0	0	0	0
0.31558	12.085	-3.7556	-9.5133	0	0	0	0
0.29606	12.111	-3.7585	-9.5058	0	0	0	0
0.28297	12.132	-3.7622	-9.4909	0	0	0	0
0.2774	12.154	-3.7666	-9.4643	0	0	0	0
0.27918	12.183	-3.7707	-9.4231	0	0	0	0
0.28743	12.223	-3.773	-9.3674	0	0	0	0
0.30115	12.276	-3.7718	-9.3003	0	0	0	0
0.3199	12.332	-3.7664	-9.2252	0	0	0	0
0.34409	12.376	-3.7569	-9.1441	0	0	0	0
0.37412	12.387	-3.743	-9.0575	-3.7265	-8.9896	0	0
0.40922	12.36	-3.7244	-8.9633	0	0	0	0
0.44712	12.305	-3.7002	-8.8592	0	0	0	0
0.48506	12.245	-3.6699	-8.746	0	0	0	0
0.52086	12.202	-3.6336	-8.6295	0	0	0	0
0.55342	12.189	-3.5928	-8.5178	0	0	0	0
0.58247	12.211	-3.5503	-8.4175	0	0	0	0
0.60841	12.266	-3.51	-8.3334	0	0	0	0
0.63202	12.346	-3.4756	-8.2691	0	0	0	0
0.65378	12.447	-3.449	-8.2255	0	0	0	0
0.67345	12.563	-3.4301	-8.1989	0	0	0	0
0.68997	12.683	-3.4185	-8.1824	0	0	0	0
0.7017	12.796	-3.4142	-8.167	0	0	0	0
0.70701	12.894	-3.4182	-8.1442	0	0	0	0
0.70502	12.978	-3.432	-8.1068	0	0	-3.392	-8.1276
0.69632	13.051	-3.456	-8.0515	0	0	0	0
0.6832	13.113	-3.4886	-7.9803	0	0	0	0
0.66875	13.161	-3.5262	-7.8997	0	0	0	0
0.65531	13.193	-3.5642	-7.817	0	0	0	0
0.64379	13.209	-3.5979	-7.7391	0	0	0	0
0.63437	13.215	-3.6229	-7.6729	0	0	0	0
0.62732	13.213	-3.6353	-7.6249	0	0	0	0
0.62377	13.208	-3.6332	-7.599	0	0	0	0
0.62621	13.205	-3.6167	-7.5961	0	0	0	0
0.63867	13.208	-3.5875	-7.614	0	0	0	0
0.66638	13.221	-3.5487	-7.6477	0	0	0	0
0.71456	13.251	-3.5038	-7.6905	0	0	0	0
0.78606	13.3	-3.4559	-7.7362	0	0	0	0
0.87856	13.369	-3.4069	-7.7809	0	0	0	0
0.98411	13.449	-3.3576	-7.8217	0	0	0	0
1.0928	13.52	-3.308	-7.8568	0	0	0	0
1.1984	13.563	-3.2577	-7.8853	0	0	0	0
1.3012	13.571	-3.2058	-7.9078	0	0	0	0
1.4061	13.552	-3.1506	-7.926	0	0	0	0
1.5181	13.522	-3.0903	-7.9426	1.4543	13.381	0	0
1.6392	13.495	-3.0241	-7.9611	0	0	0	0
1.7675	13.478	-2.9518	-7.9859	0	0	0	0
1.8979	13.469	-2.8744	-8.0225	0	0	0	0
2.0247	13.459	-2.7942	-8.0751	0	0	0	0
2.1431	13.446	-2.7154	-8.1437	0	0	0	0
2.2508	13.435	-2.6424	-8.2235	0	0	0	0
2.3481	13.431	-2.5784	-8.3073	0	0	0	0
2.4366	13.437	-2.5239	-8.3897	0	0	0	0
2.5172	13.445	-2.4775	-8.4688	0	0	0	0
2.5909	13.444	-2.4371	-8.5451	0	0	0	0
2.6585	13.428	-2.4006	-8.6204	0	0	0	0
2.7203	13.399	-2.3666	-8.6974	0	0	2.7234	13.527
2.7758	13.37	-2.3345	-8.7799	0	0	0	0
2.8247	13.354	-2.3047	-8.8725	0	0	0	0
2.8674	13.352	-2.2778	-8.9793	0	0	0	0
2.9062	13.364	-2.2542	-9.1018	0	0	0	0
2.9452	13.391	-2.2336	-9.2374	0	0	0	0
2.9881	13.441	-2.2151	-9.3789	0	0	0	0
3.0361	13.515	-2.1974	-9.5172	0	0	0	0
3.0862	13.603	-2.1788	-9.6449	0	0	0	0
3.1338	13.688	-2.1588	-9.7564	0	0	0	0
3.1751	13.754	-2.1389	-9.8474	0	0	0	0
3.2089	13.793	-2.1213	-9.9154	0	0	0	0
3.2361	13.801	-2.1077	-9.9612	0	0	0	0
3.2569	13.78	-2.0991	-9.9887	0	0	0	0
3.2695	13.729	-2.0963	-10.002	0	0	0	0
3.2705	13.653	-2.0996	-10.007	0	0	0	0
3.2577	13.56	-2.1094	-10.008	0	0	0	0
3.232	13.465	-2.125	-10.012	0	0	0	0
3.1967	13.38	-2.1456	-10.02	0	0	0	0
3.1549	13.319	-2.1696	-10.035	0	0	0	0
3.1076	13.286	-2.1946	-10.054	0	0	0	0
3.0527	13.279	-2.2181	-10.075	0	0	0	0
2.988	13.292	-2.2377	-10.098	0	0	0	0
2.9125	13.318	-2.2523	-10.122	0	0	0	0
2.8272	13.358	-2.2624	-10.142	0	0	0	0
2.7342	13.408	-2.27	-10.155	0	0	0	0
2.6368	13.461	-2.2764	-10.161	0	0	0	0
2.539	13.506	-2.2824	-10.162	0	0	0	0
2.4446	13.533	-2.2881	-10.159	0	0	0	0
2.3558	13.538	-2.2937	-10.154	0	0	0	0
2.2725	13.522	-2.2989	-10.145	0	0	0	0
2.1929	13.492	-2.3033	-10.13	0	0	0	0
2.1139	13.455	-2.3062	-10.107	0	0	0	0
2.0321	13.416	-2.3071	-10.072	0	0	0	0
1.9429	13.374	-2.3052	-10.027	0	0	0	0
1.8425	13.336	-2.3001	-9.9704	0	0	0	0
1.73	13.309	-2.2918	-9.9059	0	0	0	0
1.6089	13.297	-2.2802	-9.8357	0	0	0	0
1.4863	13.293	-2.2649	-9.761	-2.2579	-9.7703	0	0
1.3695	13.284	-2.2452	-9.6828	0	0	0	0
1.263	13.261	-2.2207	-9.6021	0	0	0	0
1.169	13.22	-2.1916	-9.5207	0	0	0	0
1.0885	13.169	-2.1586	-9.4406	0	0	0	0
1.0224	13.114	-2.1233	-9.3651	0	0	0	0
0.97059	13.065	-2.0882	-9.2984	0	0	0	0
0.93202	13.034	-2.0563	-9.2444	0	0	0	0
0.90493	13.033	-2.0293	-9.2044	0	0	0	0
0.88726	13.07	-2.0073	-9.1762	0	0	0	0
0.87677	13.141	-1.9894	-9.1555	0	0	0	0
0.87112	13.233	-1.9747	-9.1378	0	0	0	0
0.86795	13.323	-1.9631	-9.1204	0	0	0	0
0.86482	13.397	-1.955	-9.103	0	0	0	0
0.85954	13.449	-1.9502	-9.0874	0	0	-1.9384	-9.0387
0.85045	13.48	-1.9482	-9.0749	0	0	0	0
0.83681	13.497	-1.9483	-9.0652	0	0	0	0
0.81896	13.504	-1.9497	-9.0574	0	0	0	0
0.79827	13.506	-1.951	-9.05	0	0	0	0
0.77684	13.506	-1.9507	-9.0422	0	0	0	0
0.75697	13.506	-1.9468	-9.0342	0	0	0	0
0.74053	13.507	-1.9371	-9.0275	0	0	0	0
0.72854	13.509	-1.9195	-9.024	0	0	0	0
0.72126	13.51	-1.8935	-9.0236	0	0	0	0
0.71891	13.507	-1.8607	-9.0234	0	0	0	0
0.72217	13.498	-1.8247	-9.0191	0	0	0	0
0.73238	13.476	-1.7887	-9.0093	0	0	0	0
0.75123	13.439	-1.7548	-8.997	0	0	0	0
0.77988	13.385	-1.7232	-8.9873	0	0	0	0
0.81768	13.316	-1.6931	-8.9835	0	0	0	0
0.86194	13.242	-1.6638	-8.9869	0	0	0	0
0.90979	13.172	-1.6355	-8.9981	0	0	0	0
0.96058	13.11	-1.6086	-9.0194	0	0	0	0
1.016	13.057	-1.5835	-9.0547	0	0	0	0
1.0781	13.013	-1.5596	-9.1071	0	0	0	0
1.1471	12.983	-1.5367	-9.1771	0	0	0	0
1.2203	12.965	-1.5146	-9.2626	0	0	0	0
1.294	12.945	-1.4936	-9.3589	0	0	0	0
1.3654	12.901	-1.4745	-9.4605	0	0	0	0
1.4345	12.813	-1.4587	-9.5623	0	0	0	0
1.5036	12.676	-1.4471	-9.66	0	0	0	0
1.5752	12.505	-1.4397	-9.7503	0	0	0	0
1.6503	12.324	-1.4358	-9.8329	0	0	0	0
1.7288	12.157	-1.434	-9.9106	0	0	0	0
1.8115	12.012	-1.4335	-9.9885	0	0	0	0
1.8987	11.882	-1.4338	-10.07	0	0	0	0
1.9898	11.754	-1.4352	-10.156	0	0	0	0
2.083	11.619	-1.4378	-10.241	0	0	0	0
2.176	11.475	-1.4412	-10.324	0	0	0	0
2.2666	11.321	-1.4445	-10.398	0	0	0	0
2.3544	11.155	-1.4463	-10.462	0	0	0	0
2.4416	10.98	-1.4446	-10.518	0	0	0	0
2.5318	10.804	-1.4377	-10.57	0	0	0	0
2.6275	10.628	-1.4237	-10.623	0	0	0	0
2.7303	10.457	-1.4017	-10.682	0	0	0	0
2.8416	10.293	-1.3717	-10.75	0	0	0	0
2.9618	10.143	-1.3358	-10.828	0	0	0	0
3.0887	10.014	-1.2973	-10.914	0	0	0	0
3.2174	9.9051	-1.2607	-11.003	0	0	0	0
3.3423	9.8085	-1.23	-11.085	0	0	0	0
3.4578	9.7064	-1.2075	-11.152	0	0	0	0
3.559	9.5796	-1.1935	-11.198	3.6248	9.711	0	0
3.6436	9.4143	-1.1861	-11.22	0	0	0	0
3.7133	9.209	-1.1828	-11.22	0	0	0	0
3.7733	8.9724	-1.1815	-11.199	0	0	0	0
3.8299	8.7179	-1.1809	-11.158	0	0	0	0
3.8881	8.462	-1.18	-11.097	0	0	0	0
3.9505	8.2258	-1.1781	-11.019	0	0	0	0
4.016	8.0292	-1.1735	-10.926	0	0	0	0
4.0813	7.8794	-1.1645	-10.822	0	0	0	0
4.1437	7.7667	-1.1486	-10.713	0	0	0	0
4.2018	7.6727	-1.1241	-10.604	0	0	0	0
4.2564	7.5843	-1.0904	-10.502	0	0	0	0
4.3087	7.5018	-1.0487	-10.413	0	0	4.2335	7.034
4.3588	7.4325	-1.0016	-10.341	0	0	0	0
4.4046	7.3798	-0.95305	-10.292	0	0	0	0
4.4449	7.3436	-0.90791	-10.265	0	0	0	0
4.4807	7.3231	-0.87094	-10.256	0	0	0	0
4.5142	7.316	-0.84466	-10.26	0	0	0	0
4.547	7.3169	-0.82876	-10.27	0	0	0	0
4.579	7.3207	-0.82108	-10.282	0	0	0	0
4.6089	7.3289	-0.81882	-10.291	0	0	0	0
4.635	7.3507	-0.81929	-10.298	0	0	0	0
4.6558	7.3948	-0.82012	-10.301	0	0	0	0
4.6707	7.4581	-0.81931	-10.299	0	0	0	0
4.6803	7.5265	-0.81505	-10.293	0	0	0	0
4.6858	7.5861	-0.80557	-10.281	0	0	0	0
4.6889	7.6307	-0.78916	-10.263	0	0	0	0
4.6909	7.6597	-0.76399	-10.241	0	0	0	0
4.6923	7.6754	-0.72807	-10.217	0	0	0	0
4.6932	7.68	-0.68006	-10.191	0	0	0	0
4.6929	7.6747	-0.62062	-10.166	0	0	0	0
4.6894	7.6589	-0.55299	-10.141	0	0	0	0
4.6803	7.631	-0.48193	-10.112	0	0	0	0
4.6626	7.5895	-0.41151	-10.077	0	0	0	0
4.6338	7.5354	-0.34327	-10.03	0	0	0	0
4.5933	7.4754	-0.276	-9.9692	0	0	0	0
4.5437	7.4235	-0.20764	-9.895	0	0	0	0
4.4901	7.3984	-0.13752	-9.811	0	0	0	0
4.4367	7.4146	-0.067175	-9.7224	0	0	0	0
4.3854	7.4766	0.000471	-9.6337	0	0	0	0
4.3357	7.576	0.062468	-9.5485	0	0	0	0
4.2863	7.6899	0.11741	-9.4676	0	0	0	0
4.2349	7.7878	0.16638	-9.3887	0	0	0	0
4.178	7.8464	0.21259	-9.307	0.2149	-9.3014	0	0
4.1117	7.8618	0.26047	-9.2175	0	0	0	0
4.0333	7.8493	0.3146	-9.1176	0	0	0	0
3.9439	7.8315	0.37877	-9.0072	0	0	0	0
3.8476	7.8247	0.4552	-8.8885	0	0	0.40551	-8.8678
3.7476	7.8347	0.54398	-8.7661	0	0	0	0
3.6426	7.8594	0.64294	-8.6472	0	0	0	0
3.5293	7.8945	0.74821	-8.5405	0	0	0	0
3.4045	7.9369	0.85517	-8.4528	0	0	0	0
3.2683	7.9841	0.95887	-8.3864	0	0	0	0
3.124	8.0304	1.0546	-8.3386	0	0	0	0
2.9756	8.0681	1.139	-8.3041	0	0	0	0
2.8251	8.0925	1.2102	-8.2784	0	0	0	0
2.6723	8.1079	1.2683	-8.2592	0	0	0	0
2.5177	8.1279	1.3143	-8.2447	0	0	0	0
2.3636	8.1691	1.3488	-8.2328	0	0	0	0
2.2122	8.2411	1.372	-8.2208	0	0	0	0
2.0646	8.3427	1.3848	-8.2076	0	0	0	0
1.9196	8.4611	1.3886	-8.1936	0	0	0	0
1.7754	8.5765	1.385	-8.1807	0	0	0	0
1.6309	8.6711	1.3758	-8.1706	0	0	0	0
1.4851	8.7367	1.3638	-8.1621	0	0	0	0
1.3353	8.776	1.3521	-8.1511	0	0	0	0
1.1781	8.7989	1.3435	-8.1331	0	0	0	0
1.0129	8.8188	1.3397	-8.1064	0	0	0	0
0.84338	8.848	1.341	-8.0732	0	0	0	0
0.67519	8.8953	1.3464	-8.0383	-3.8872	10.244	0	0
0.5124	8.9668	1.3542	-8.0074	0	0	-3.3061	9.7245
0.35572	9.0668	1.3623	-7.9857	0	0	0	0
0.20247	9.1943	1.3686	-7.9772	0	0	0	0
0.04909	9.3391	1.3713	-7.9827	0	0	0	0
-0.10575	9.4874	1.3682	-7.9989	0	0	0	0
-0.26073	9.6302	1.3568	-8.02	0	0	0	0
-0.413	9.7627	1.3348	-8.0409	0	0	0	0
-0.55861	9.8734	1.2994	-8.0592	0	0	0	0
-0.69267	9.9407	1.2491	-8.0746	0	0	0	0
-0.81118	9.9439	1.1842	-8.0876	0	0	0	0
-0.91278	9.8753	1.1078	-8.0991	0	0	0	0
