## Supplementary material for "How to control unpredictable others in court-net sports": International match data: n5_3_3.txt

-0.49501	11.85	2.4078	-11.347	0	0	-0.50339	11.911
-0.53781	12.159	2.4025	-11.328	0	0	0	0
-0.57336	12.38	2.3975	-11.307	0	0	0	0
-0.60183	12.508	2.3929	-11.289	0	0	0	0
-0.62418	12.554	2.3877	-11.279	0	0	0	0
-0.64059	12.527	2.3807	-11.28	0	0	0	0
-0.64998	12.444	2.3713	-11.289	0	0	0	0
-0.65069	12.328	2.3601	-11.303	0	0	0	0
-0.64155	12.207	2.3495	-11.314	0	0	0	0
-0.62308	12.101	2.3432	-11.321	0	0	0	0
-0.59808	12.021	2.3462	-11.319	0	0	0	0
-0.57072	11.964	2.3645	-11.307	0	0	0	0
-0.5445	11.925	2.4042	-11.284	0	0	0	0
-0.52128	11.894	2.4701	-11.249	0	0	0	0
-0.50148	11.864	2.5626	-11.206	0	0	0	0
-0.48442	11.832	2.6759	-11.161	0	0	0	0
-0.46862	11.801	2.7992	-11.121	0	0	0	0
-0.45231	11.783	2.9209	-11.093	0	0	0	0
-0.43389	11.791	3.0321	-11.08	0	0	0	0
-0.41223	11.837	3.127	-11.08	0	0	0	0
-0.38726	11.925	3.2029	-11.087	3.2239	-11.071	0	0
-0.36037	12.044	3.2599	-11.098	0	0	0	0
-0.33316	12.17	3.3007	-11.107	0	0	0	0
-0.30553	12.278	3.3295	-11.113	0	0	0	0
-0.27577	12.353	3.3509	-11.116	0	0	0	0
-0.24248	12.392	3.3685	-11.116	0	0	0	0
-0.20652	12.405	3.3841	-11.115	0	0	0	0
-0.17116	12.406	3.3982	-11.112	0	0	0	0
-0.14027	12.414	3.4105	-11.109	0	0	0	0
-0.11654	12.445	3.4202	-11.103	0	0	0	0
-0.10102	12.502	3.4273	-11.095	0	0	0	0
-0.093648	12.577	3.4327	-11.082	0	0	0	0
-0.093831	12.656	3.4384	-11.062	0	0	3.4231	-11.025
-0.10086	12.728	3.447	-11.033	0	0	0	0
-0.11394	12.786	3.4603	-10.995	0	0	0	0
-0.13174	12.826	3.4796	-10.952	0	0	0	0
-0.15181	12.838	3.5046	-10.912	0	0	0	0
-0.17111	12.814	3.5338	-10.882	0	0	0	0
-0.18721	12.755	3.5646	-10.868	0	0	0	0
-0.19882	12.674	3.594	-10.873	0	0	0	0
-0.20585	12.593	3.6201	-10.893	0	0	0	0
-0.20963	12.529	3.6419	-10.921	0	0	0	0
-0.21309	12.494	3.6588	-10.952	0	0	0	0
-0.22057	12.491	3.6708	-10.981	0	0	0	0
-0.23733	12.519	3.6785	-11.002	0	0	0	0
-0.26879	12.574	3.6823	-11.012	0	0	0	0
-0.31888	12.648	3.6816	-11.009	0	0	0	0
-0.38812	12.723	3.6739	-10.996	0	0	0	0
-0.47419	12.784	3.6549	-10.979	0	0	0	0
-0.57409	12.824	3.6191	-10.965	0	0	0	0
-0.68426	12.847	3.5613	-10.961	0	0	0	0
-0.79954	12.858	3.4774	-10.973	0	0	0	0
-0.91454	12.855	3.367	-11.005	0	0	0	0
-1.0266	12.837	3.2338	-11.057	0	0	0	0
-1.1368	12.804	3.0844	-11.122	0	0	0	0
-1.2474	12.758	2.9255	-11.195	0	0	0	0
-1.3586	12.703	2.7623	-11.268	0	0	0	0
-1.4676	12.65	2.5996	-11.338	0	0	0	0
-1.5703	12.607	2.4421	-11.401	0	0	0	0
-1.6628	12.579	2.2946	-11.455	0	0	0	0
-1.7442	12.565	2.1614	-11.504	0	0	0	0
-1.816	12.564	2.0449	-11.549	-1.8004	12.309	0	0
-1.8806	12.577	1.9456	-11.596	0	0	0	0
-1.9404	12.597	1.8623	-11.644	0	0	0	0
-1.9971	12.62	1.7926	-11.694	0	0	0	0
-2.0507	12.643	1.7331	-11.745	0	0	0	0
-2.0992	12.665	1.6802	-11.794	0	0	0	0
-2.141	12.688	1.6316	-11.84	0	0	0	0
-2.1768	12.713	1.5855	-11.879	0	0	0	0
-2.2093	12.74	1.541	-11.913	0	0	0	0
-2.2421	12.766	1.4976	-11.948	0	0	0	0
-2.2777	12.784	1.4546	-11.991	0	0	-2.2602	12.906
-2.3167	12.787	1.4108	-12.047	0	0	0	0
-2.3587	12.776	1.3645	-12.118	0	0	0	0
-2.4025	12.759	1.3153	-12.204	0	0	0	0
-2.4459	12.741	1.2644	-12.301	0	0	0	0
-2.4859	12.727	1.2148	-12.403	0	0	0	0
-2.5204	12.718	1.1699	-12.504	0	0	0	0
-2.5482	12.714	1.1334	-12.596	0	0	0	0
-2.5691	12.713	1.1079	-12.672	0	0	0	0
-2.5834	12.714	1.0945	-12.727	0	0	0	0
-2.5927	12.715	1.092	-12.764	0	0	0	0
-2.5988	12.717	1.0972	-12.785	0	0	0	0
-2.6026	12.719	1.1063	-12.794	0	0	0	0
-2.6041	12.721	1.1174	-12.794	0	0	0	0
-2.602	12.722	1.1309	-12.787	0	0	0	0
-2.5932	12.722	1.1493	-12.772	0	0	0	0
-2.5736	12.721	1.1764	-12.748	0	0	0	0
-2.5386	12.718	1.2163	-12.714	0	0	0	0
-2.485	12.711	1.2726	-12.67	0	0	0	0
-2.4122	12.699	1.3465	-12.619	0	0	0	0
-2.3238	12.683	1.4358	-12.566	0	0	0	0
-2.226	12.661	1.535	-12.517	0	0	0	0
-2.1247	12.635	1.6384	-12.477	0	0	0	0
-2.0228	12.606	1.7414	-12.448	0	0	0	0
-1.9203	12.579	1.8412	-12.43	0	0	0	0
-1.8166	12.559	1.9372	-12.422	0	0	0	0
-1.7112	12.552	2.0302	-12.423	0	0	0	0
-1.6047	12.555	2.1211	-12.431	0	0	0	0
-1.4991	12.558	2.2097	-12.445	0	0	0	0
-1.3978	12.554	2.2955	-12.463	2.3233	-12.405	0	0
-1.3037	12.545	2.3784	-12.485	0	0	0	0
-1.2187	12.538	2.4591	-12.511	0	0	0	0
-1.1429	12.534	2.5373	-12.538	0	0	0	0
-1.0748	12.529	2.6112	-12.562	0	0	0	0
-1.0127	12.523	2.678	-12.58	0	0	0	0
-0.95583	12.518	2.7357	-12.589	0	0	0	0
-0.90313	12.514	2.7829	-12.586	0	0	0	0
-0.85312	12.518	2.8203	-12.575	0	0	0	0
-0.80554	12.533	2.8505	-12.557	0	0	2.8313	-12.514
-0.76153	12.56	2.8768	-12.537	0	0	0	0
-0.7214	12.596	2.9026	-12.517	0	0	0	0
-0.68371	12.639	2.9295	-12.501	0	0	0	0
-0.64682	12.683	2.9574	-12.491	0	0	0	0
-0.61002	12.721	2.9849	-12.488	0	0	0	0
-0.57322	12.749	3.011	-12.492	0	0	0	0
-0.53691	12.766	3.0357	-12.502	0	0	0	0
-0.50251	12.773	3.0597	-12.518	0	0	0	0
-0.47218	12.773	3.0834	-12.537	0	0	0	0
-0.44815	12.769	3.1074	-12.56	0	0	0	0
-0.43205	12.763	3.1315	-12.586	0	0	0	0
-0.42464	12.758	3.1545	-12.612	0	0	0	0
-0.42626	12.755	3.1751	-12.638	0	0	0	0
-0.43726	12.756	3.1924	-12.662	0	0	0	0
-0.45785	12.764	3.2051	-12.681	0	0	0	0
-0.48725	12.783	3.2115	-12.696	0	0	0	0
-0.52274	12.814	3.2091	-12.708	0	0	0	0
-0.56037	12.857	3.1947	-12.718	0	0	0	0
-0.59718	12.91	3.1646	-12.726	0	0	0	0
-0.63313	12.965	3.1151	-12.729	0	0	0	0
-0.67134	13.01	3.0433	-12.73	0	0	0	0
-0.71735	13.037	2.9488	-12.729	0	0	0	0
-0.7773	13.041	2.8345	-12.727	0	0	0	0
-0.85568	13.02	2.705	-12.725	0	0	0	0
-0.95363	12.978	2.5663	-12.726	0	0	0	0
-1.0688	12.923	2.4245	-12.732	0	0	0	0
-1.1967	12.866	2.2855	-12.744	0	0	0	0
-1.3321	12.817	2.1542	-12.761	0	0	0	0
-1.4702	12.78	2.0344	-12.781	0	0	0	0
-1.6083	12.754	1.9277	-12.801	0	0	0	0
-1.7461	12.74	1.8342	-12.821	0	0	0	0
-1.8833	12.745	1.7524	-12.839	0	0	0	0
-2.0177	12.779	1.6803	-12.857	0	0	0	0
-2.1448	12.844	1.6155	-12.874	0	0	0	0
-2.2609	12.938	1.5561	-12.887	0	0	0	0
-2.3653	13.049	1.5005	-12.892	0	0	0	0
-2.4614	13.162	1.4467	-12.888	0	0	0	0
-2.5543	13.264	1.3927	-12.871	-2.5469	13.213	0	0
-2.6488	13.349	1.3369	-12.841	0	0	0	0
-2.7476	13.412	1.279	-12.8	0	0	0	0
-2.8509	13.455	1.2199	-12.753	0	0	0	0
-2.9571	13.482	1.1608	-12.708	0	0	0	0
-3.0648	13.505	1.1018	-12.673	0	0	-3.1162	13.287
-3.1731	13.528	1.0431	-12.655	0	0	0	0
-3.2822	13.548	0.9851	-12.654	0	0	0	0
-3.3912	13.552	0.92904	-12.668	0	0	0	0
-3.4977	13.531	0.87603	-12.694	0	0	0	0
-3.599	13.483	0.82716	-12.726	0	0	0	0
-3.6919	13.41	0.78407	-12.759	0	0	0	0
-3.7732	13.316	0.74821	-12.786	0	0	0	0
-3.8408	13.208	0.719	-12.805	0	0	0	0
-3.8932	13.098	0.69257	-12.816	0	0	0	0
-3.9301	13.002	0.66234	-12.82	0	0	0	0
-3.953	12.93	0.62075	-12.82	0	0	0	0
-3.9658	12.884	0.56144	-12.817	0	0	0	0
-3.9735	12.861	0.4816	-12.813	0	0	0	0
-3.9805	12.853	0.38381	-12.811	0	0	0	0
-3.9907	12.857	0.27557	-12.815	0	0	0	0
-4.0061	12.865	0.16625	-12.828	0	0	0	0
-4.0259	12.875	0.063819	-12.851	0	0	0	0
-4.0466	12.881	-0.026746	-12.885	0	0	0	0
-4.0619	12.881	-0.10336	-12.93	0	0	0	0
-4.0653	12.87	-0.16622	-12.985	0	0	0	0
-4.051	12.844	-0.21718	-13.052	0	0	0	0
-4.0146	12.801	-0.25921	-13.133	0	0	0	0
-3.9546	12.743	-0.29558	-13.227	0	0	0	0
-3.8733	12.678	-0.32888	-13.327	0	0	0	0
-3.7771	12.614	-0.36037	-13.425	0	0	0	0
-3.6733	12.563	-0.39017	-13.511	0	0	0	0
-3.5678	12.531	-0.41799	-13.584	-0.44133	-13.497	0	0
-3.4638	12.523	-0.4438	-13.645	0	0	0	0
-3.3619	12.539	-0.4683	-13.694	0	0	0	0
-3.2615	12.578	-0.49298	-13.733	0	0	0	0
-3.1628	12.639	-0.51992	-13.759	0	0	0	0
-3.0683	12.719	-0.55121	-13.77	0	0	0	0
-2.9813	12.809	-0.58817	-13.769	0	0	0	0
-2.904	12.895	-0.63092	-13.758	0	0	0	0
-2.8347	12.967	-0.67826	-13.745	0	0	0	0
-2.7676	13.025	-0.72838	-13.732	0	0	0	0
-2.6943	13.072	-0.77971	-13.725	0	0	0	0
-2.6065	13.113	-0.83135	-13.725	0	0	-0.82106	-13.646
-2.4988	13.148	-0.88283	-13.734	0	0	0	0
-2.3704	13.17	-0.93326	-13.75	0	0	0	0
-2.2257	13.176	-0.9812	-13.771	0	0	0	0
-2.0718	13.172	-1.0254	-13.796	0	0	0	0
-1.9161	13.171	-1.0651	-13.824	0	0	0	0
-1.7654	13.186	-1.0998	-13.854	0	0	0	0
-1.6254	13.212	-1.1284	-13.889	0	0	0	0
-1.4983	13.239	-1.1496	-13.933	0	0	0	0
-1.3841	13.261	-1.1619	-13.988	0	0	0	0
-1.2827	13.286	-1.1648	-14.055	0	0	0	0
-1.1941	13.319	-1.1586	-14.132	0	0	0	0
-1.1154	13.352	-1.1452	-14.213	0	0	0	0
-1.0396	13.367	-1.1272	-14.291	0	0	0	0
-0.95873	13.356	-1.107	-14.36	0	0	0	0
-0.86644	13.321	-1.0874	-14.417	0	0	0	0
-0.75933	13.273	-1.0705	-14.464	0	0	0	0
-0.63756	13.218	-1.0572	-14.501	0	0	0	0
-0.50568	13.161	-1.0475	-14.528	0	0	0	0
-0.37222	13.105	-1.0413	-14.544	0	0	0	0
-0.2471	13.056	-1.0387	-14.544	0	0	0	0
-0.13758	13.019	-1.0391	-14.523	0	0	0	0
-0.04609	12.999	-1.0407	-14.481	0	0	0	0
0.028854	12.997	-1.0402	-14.419	0	0	0	0
0.09128	13.015	-1.0341	-14.344	0	0	0	0
0.14706	13.053	-1.0194	-14.261	0	0	0	0
0.20303	13.11	-0.99498	-14.176	0	0	0	0
0.26542	13.176	-0.96135	-14.095	0	0	0	0
0.33861	13.242	-0.92094	-14.019	0	0	0	0
0.42482	13.295	-0.87745	-13.946	0	0	0	0
0.52384	13.323	-0.83469	-13.873	0	0	0	0
0.63174	13.312	-0.79597	-13.798	0	0	0	0
0.74036	13.251	-0.76378	-13.721	0	0	0	0
0.84015	13.135	-0.73925	-13.643	0.95182	13.163	0	0
0.92479	12.973	-0.72178	-13.567	0	0	0	0
0.99309	12.786	-0.70979	-13.495	0	0	0	0
1.0468	12.602	-0.70205	-13.43	0	0	0	0
1.0878	12.45	-0.69829	-13.37	0	0	0	0
1.1169	12.345	-0.69873	-13.314	0	0	0	0
1.1353	12.286	-0.70344	-13.259	0	0	0	0
1.1451	12.26	-0.71221	-13.205	0	0	0	0
1.1488	12.255	-0.72477	-13.147	0	0	0	0
1.1489	12.263	-0.74055	-13.086	0	0	0	0
1.1473	12.277	-0.7586	-13.021	0	0	0	0
1.145	12.296	-0.77785	-12.953	0	0	1.1405	12.307
1.1428	12.321	-0.79766	-12.882	0	0	0	0
1.1407	12.353	-0.81782	-12.809	0	0	0	0
1.1388	12.395	-0.83799	-12.737	0	0	0	0
1.137	12.442	-0.85729	-12.668	0	0	0	0
1.135	12.487	-0.87445	-12.606	0	0	0	0
1.1332	12.518	-0.8879	-12.554	0	0	0	0
1.1323	12.525	-0.8957	-12.515	0	0	0	0
1.1338	12.505	-0.8959	-12.488	0	0	0	0
1.1397	12.458	-0.88733	-12.47	0	0	0	0
1.1527	12.392	-0.87047	-12.454	0	0	0	0
1.1754	12.319	-0.84794	-12.431	0	0	0	0
1.2092	12.25	-0.82418	-12.394	0	0	0	0
1.253	12.191	-0.80388	-12.34	0	0	0	0
1.3041	12.137	-0.79008	-12.267	0	0	0	0
1.3591	12.08	-0.78294	-12.179	0	0	0	0
1.4158	12.015	-0.78026	-12.079	0	0	0	0
1.4713	11.952	-0.77946	-11.972	0	0	0	0
1.5213	11.907	-0.77877	-11.864	0	0	0	0
1.5603	11.893	-0.7775	-11.762	0	0	0	0
1.5847	11.911	-0.77616	-11.669	0	0	0	0
1.5951	11.953	-0.77636	-11.586	0	0	0	0
1.5957	12.011	-0.78027	-11.51	0	0	0	0
1.5915	12.076	-0.78987	-11.44	0	0	0	0
1.586	12.14	-0.80585	-11.369	0	0	0	0
1.581	12.194	-0.82661	-11.293	0	0	0	0
1.5774	12.234	-0.84852	-11.205	0	0	0	0
1.575	12.259	-0.86805	-11.103	0	0	0	0
1.5739	12.272	-0.88379	-10.982	0	0	0	0
1.5736	12.277	-0.89661	-10.84	0	0	0	0
1.5738	12.277	-0.90841	-10.677	0	0	0	0
1.5742	12.274	-0.92087	-10.5	0	0	0	0
1.5744	12.271	-0.93498	-10.316	0	0	0	0
1.5741	12.268	-0.95124	-10.134	0	0	0	0
1.573	12.266	-0.96993	-9.9604	0	0	0	0
