## Supplementary material for "How to control unpredictable others in court-net sports": International match data: n5_3_4.txt

0.62745	12.104	-3.8363	-11.127	0	0	0.64112	12.061
0.59875	12.106	-3.839	-11.119	0	0	0	0
0.56119	12.104	-3.8379	-11.109	0	0	0	0
0.5171	12.097	-3.8328	-11.102	0	0	0	0
0.47058	12.08	-3.8237	-11.101	0	0	0	0
0.42645	12.051	-3.8115	-11.107	0	0	0	0
0.38878	12.012	-3.7986	-11.118	0	0	0	0
0.3598	11.968	-3.7882	-11.132	0	0	0	0
0.33979	11.926	-3.7846	-11.142	0	0	0	0
0.32744	11.892	-3.7917	-11.146	0	0	0	0
0.32052	11.867	-3.8131	-11.14	0	0	0	0
0.31661	11.847	-3.852	-11.122	0	0	0	0
0.31381	11.83	-3.9106	-11.091	0	0	0	0
0.31107	11.814	-3.9892	-11.048	0	0	0	0
0.30849	11.797	-4.0845	-10.994	0	0	0	0
0.3075	11.783	-4.1898	-10.933	0	0	0	0
0.31094	11.778	-4.2965	-10.872	0	0	0	0
0.32221	11.788	-4.3973	-10.816	0	0	0	0
0.34339	11.818	-4.4875	-10.766	0	0	0	0
0.37354	11.874	-4.5648	-10.723	-4.5596	-10.7	0	0
0.40926	11.958	-4.6287	-10.686	0	0	0	0
0.44703	12.069	-4.6801	-10.652	0	0	0	0
0.48505	12.193	-4.7201	-10.622	0	0	0	0
0.52386	12.316	-4.7503	-10.594	0	0	0	0
0.56525	12.43	-4.7722	-10.569	0	0	0	0
0.61048	12.529	-4.7875	-10.547	0	0	0	0
0.65916	12.614	-4.7978	-10.529	0	0	0	0
0.70944	12.686	-4.8045	-10.514	0	0	0	0
0.75887	12.751	-4.809	-10.503	0	0	0	0
0.80548	12.809	-4.8129	-10.496	0	0	0	0
0.84846	12.859	-4.8179	-10.49	0	0	0	0
0.88764	12.903	-4.8261	-10.485	0	0	0	0
0.92272	12.942	-4.8393	-10.479	0	0	0	0
0.95334	12.98	-4.8582	-10.469	0	0	0	0
0.97956	13.015	-4.8821	-10.455	0	0	0	0
1.0018	13.04	-4.9087	-10.436	0	0	-4.8757	-10.43
1.0204	13.048	-4.9341	-10.412	0	0	0	0
1.0352	13.031	-4.954	-10.387	0	0	0	0
1.0466	12.995	-4.9651	-10.364	0	0	0	0
1.0553	12.945	-4.9658	-10.342	0	0	0	0
1.0631	12.888	-4.9561	-10.322	0	0	0	0
1.072	12.826	-4.9371	-10.302	0	0	0	0
1.0841	12.761	-4.9113	-10.278	0	0	0	0
1.101	12.698	-4.8818	-10.253	0	0	0	0
1.1245	12.644	-4.8516	-10.226	0	0	0	0
1.1572	12.605	-4.822	-10.2	0	0	0	0
1.2027	12.581	-4.7924	-10.181	0	0	0	0
1.2631	12.573	-4.7608	-10.174	0	0	0	0
1.3378	12.58	-4.7245	-10.182	0	0	0	0
1.4239	12.6	-4.6802	-10.206	0	0	0	0
1.5169	12.635	-4.6251	-10.242	0	0	0	0
1.6119	12.683	-4.5579	-10.286	0	0	0	0
1.7047	12.747	-4.4793	-10.333	0	0	0	0
1.7926	12.823	-4.3913	-10.38	0	0	0	0
1.8751	12.899	-4.2961	-10.426	0	0	0	0
1.954	12.961	-4.1953	-10.476	0	0	0	0
2.0327	13	-4.0907	-10.532	1.9745	13.012	0	0
2.1138	13.015	-3.9848	-10.597	0	0	0	0
2.1983	13.012	-3.8809	-10.665	0	0	0	0
2.2856	12.999	-3.7823	-10.733	0	0	0	0
2.3732	12.985	-3.6906	-10.796	0	0	0	0
2.457	12.976	-3.6057	-10.855	0	0	0	0
2.5323	12.974	-3.5261	-10.913	0	0	0	0
2.5964	12.975	-3.4504	-10.97	0	0	0	0
2.6483	12.977	-3.3788	-11.029	0	0	0	0
2.6888	12.978	-3.3125	-11.087	0	0	0	0
2.7193	12.978	-3.2527	-11.141	0	0	0	0
2.7419	12.978	-3.1999	-11.188	0	0	0	0
2.7592	12.977	-3.154	-11.226	0	0	0	0
2.7744	12.975	-3.1139	-11.255	0	0	0	0
2.7902	12.972	-3.078	-11.276	0	0	0	0
2.8084	12.969	-3.0444	-11.292	0	0	0	0
2.8298	12.965	-3.012	-11.305	0	0	0	0
2.8552	12.96	-2.9797	-11.321	0	0	2.8272	12.905
2.8859	12.954	-2.9461	-11.344	0	0	0	0
2.9218	12.948	-2.9097	-11.382	0	0	0	0
2.9615	12.944	-2.8694	-11.437	0	0	0	0
3.0035	12.943	-2.8249	-11.51	0	0	0	0
3.0464	12.948	-2.7773	-11.598	0	0	0	0
3.0897	12.961	-2.7291	-11.694	0	0	0	0
3.1328	12.984	-2.6834	-11.789	0	0	0	0
3.1746	13.016	-2.6426	-11.873	0	0	0	0
3.2129	13.054	-2.6062	-11.94	0	0	0	0
3.2473	13.094	-2.5705	-11.988	0	0	0	0
3.2794	13.137	-2.5296	-12.017	0	0	0	0
3.312	13.181	-2.4761	-12.032	0	0	0	0
3.3462	13.222	-2.4033	-12.039	0	0	0	0
3.3806	13.245	-2.3059	-12.048	0	0	0	0
3.4125	13.247	-2.1826	-12.065	0	0	0	0
3.4396	13.23	-2.0364	-12.095	0	0	0	0
3.4595	13.203	-1.8758	-12.137	0	0	0	0
3.468	13.172	-1.713	-12.185	0	0	0	0
3.4595	13.141	-1.5602	-12.23	0	0	0	0
3.429	13.118	-1.4255	-12.269	0	0	0	0
3.3743	13.109	-1.3111	-12.299	0	0	0	0
3.298	13.12	-1.2153	-12.324	-0.64294	-6.9466	0	0
3.2056	13.148	-1.1353	-12.344	0	0	0	0
3.103	13.18	-1.0674	-12.361	0	0	0	0
2.994	13.204	-1.0076	-12.375	0	0	0	0
2.8804	13.208	-0.95287	-12.388	0	0	0	0
2.763	13.186	-0.90217	-12.399	0	0	0	0
2.6425	13.134	-0.85672	-12.409	0	0	0	0
2.5208	13.057	-0.81814	-12.416	0	0	0	0
2.4022	12.969	-0.78712	-12.423	0	0	0	0
2.2918	12.887	-0.76354	-12.43	0	0	0	0
2.1923	12.825	-0.74712	-12.435	0	0	0	0
2.1027	12.788	-0.73735	-12.439	0	0	0	0
2.0197	12.773	-0.7333	-12.44	0	0	0	0
1.9396	12.777	-0.73363	-12.438	0	0	0	0
1.8597	12.792	-0.73681	-12.434	0	0	-0.34412	-7.0105
1.7786	12.814	-0.74104	-12.429	0	0	0	0
1.6963	12.836	-0.74429	-12.427	0	0	0	0
1.6143	12.852	-0.74452	-12.432	0	0	0	0
1.5354	12.859	-0.74038	-12.448	0	0	0	0
1.4627	12.86	-0.73161	-12.475	0	0	0	0
1.3988	12.863	-0.71886	-12.511	0	0	0	0
1.3454	12.873	-0.70351	-12.553	0	0	0	0
1.3018	12.895	-0.68739	-12.596	0	0	0	0
1.2655	12.931	-0.67217	-12.635	0	0	0	0
1.2325	12.979	-0.65869	-12.666	0	0	0	0
1.1977	13.033	-0.64707	-12.689	0	0	0	0
1.1565	13.084	-0.63712	-12.704	0	0	0	0
1.1045	13.126	-0.62864	-12.713	0	0	0	0
1.0376	13.156	-0.62126	-12.718	0	0	0	0
0.95323	13.175	-0.61422	-12.723	0	0	0	0
0.85158	13.186	-0.60613	-12.73	0	0	0	0
0.73441	13.191	-0.59521	-12.741	0	0	0	0
0.6043	13.193	-0.57993	-12.755	0	0	0	0
0.46526	13.197	-0.55967	-12.768	0	0	0	0
0.32262	13.207	-0.53507	-12.78	0	0	0	0
0.18038	13.225	-0.5078	-12.787	0	0	0	0
0.038212	13.247	-0.47982	-12.79	0	0	0	0
-0.10809	13.268	-0.45261	-12.79	0	0	0	0
-0.26406	13.284	-0.42678	-12.786	0	0	0	0
-0.43466	13.293	-0.40209	-12.779	0	0	0	0
-0.62244	13.295	-0.3779	-12.768	0	0	0	0
-0.82508	13.287	-0.3537	-12.755	0	0	0	0
-1.0351	13.261	-0.32943	-12.739	0	0	0	0
-1.2435	13.213	-0.30528	-12.724	0	0	0	0
-1.4426	13.148	-0.28113	-12.709	0	0	0	0
-1.6271	13.078	-0.25653	-12.697	0	0	0	0
-1.7931	13.019	-0.23096	-12.687	0	0	0	0
-1.9392	12.979	-0.20424	-12.679	0	0	0	0
-2.0671	12.958	-0.17673	-12.672	0	0	0	0
-2.1802	12.954	-0.14935	-12.664	0	0	0	0
-2.2827	12.96	-0.1233	-12.654	0	0	0	0
-2.3787	12.97	-0.099667	-12.64	-0.43032	2.3145	0	0
-2.4723	12.98	-0.079102	-12.621	0	0	0	0
-2.5676	12.984	-0.061561	-12.599	0	0	0	0
-2.6673	12.978	-0.046521	-12.572	0	0	0	0
-2.7719	12.958	-0.033487	-12.541	0	0	0	0
-2.8783	12.926	-0.022473	-12.503	0	0	0	0
-2.9819	12.883	-0.014149	-12.458	0	0	0	0
-3.0795	12.835	-0.00947	-12.405	0	0	0	0
-3.1718	12.787	-0.008987	-12.345	0	0	0	0
-3.2623	12.738	-0.01238	-12.283	0	0	-0.56554	2.2791
-3.3531	12.688	-0.01855	-12.224	0	0	0	0
-3.4434	12.639	-0.026056	-12.177	0	0	0	0
-3.5295	12.597	-0.033463	-12.146	0	0	0	0
-3.6068	12.562	-0.039578	-12.135	0	0	0	0
-3.6719	12.536	-0.043859	-12.143	0	0	0	0
-3.7248	12.517	-0.046791	-12.164	0	0	0	0
-3.7673	12.505	-0.049466	-12.189	0	0	0	0
-3.8019	12.504	-0.052501	-12.209	0	0	0	0
-3.8312	12.514	-0.055199	-12.219	0	0	0	0
-3.858	12.536	-0.055187	-12.219	0	0	0	0
-3.8855	12.567	-0.048403	-12.207	0	0	0	0
-3.9167	12.607	-0.029829	-12.185	0	0	0	0
-3.9531	12.657	0.00486	-12.156	0	0	0	0
-3.993	12.714	0.057605	-12.125	0	0	0	0
-4.0323	12.773	0.12714	-12.094	0	0	0	0
-4.0665	12.825	0.20927	-12.067	0	0	0	0
-4.0921	12.862	0.29835	-12.045	0	0	0	0
-4.107	12.881	0.38921	-12.032	0	0	0	0
-4.1103	12.881	0.47832	-12.029	0	0	0	0
-4.101	12.861	0.5641	-12.035	0	0	0	0
-4.0779	12.824	0.6464	-12.049	0	0	0	0
-4.0407	12.773	0.7256	-12.065	0	0	0	0
-3.9904	12.714	0.80197	-12.077	0	0	0	0
-3.9298	12.659	0.87626	-12.083	0	0	0	0
-3.8622	12.612	0.95065	-12.083	0	0	0	0
-3.7897	12.576	1.0285	-12.081	0	0	0	0
-3.714	12.55	1.1127	-12.082	0	0	0	0
-3.6365	12.532	1.2052	-12.091	0	0	0	0
-3.5598	12.521	1.3052	-12.112	0	0	0	0
-3.4875	12.518	1.4103	-12.147	0	0	0	0
-3.4222	12.525	1.5168	-12.2	0	0	0	0
-3.3655	12.546	1.6213	-12.267	0	0	0	0
-3.318	12.585	1.7201	-12.344	0	0	0	0
-3.2796	12.635	1.8102	-12.424	0	0	0	0
-3.2498	12.688	1.8896	-12.5	0	0	0	0
-3.2278	12.733	1.9583	-12.569	0	0	0	0
-3.2122	12.765	2.017	-12.626	0	0	0	0
-3.1999	12.784	2.0668	-12.67	0	0	0	0
-3.1871	12.793	2.1095	-12.704	0	0	0	0
-3.17	12.794	2.1469	-12.733	0	0	0	0
-3.1459	12.791	2.1807	-12.76	0	0	0	0
-3.1147	12.786	2.2115	-12.789	0	0	0	0
-3.0804	12.779	2.2385	-12.817	0	0	0	0
