## Supplementary material for "How to control unpredictable others in court-net sports": International match data: n5_4_1.txt

-0.91197	12.509	2.7461	-12.42	0	0	-0.89568	12.46
-0.94782	12.573	2.7756	-12.433	0	0	0	0
-0.99309	12.62	2.8055	-12.45	0	0	0	0
-1.0453	12.633	2.8333	-12.473	0	0	0	0
-1.1002	12.592	2.857	-12.502	0	0	0	0
-1.1527	12.483	2.8752	-12.531	0	0	0	0
-1.1981	12.304	2.8879	-12.558	0	0	0	0
-1.2343	12.078	2.8958	-12.577	0	0	0	0
-1.2613	11.842	2.901	-12.586	0	0	0	0
-1.2797	11.632	2.9051	-12.582	0	0	0	0
-1.2898	11.468	2.909	-12.568	0	0	0	0
-1.2914	11.355	2.9127	-12.545	0	0	0	0
-1.2837	11.291	2.9159	-12.516	0	0	0	0
-1.2659	11.267	2.9183	-12.482	0	0	0	0
-1.2376	11.271	2.9201	-12.446	0	0	0	0
-1.1997	11.292	2.9215	-12.407	0	0	0	0
-1.1544	11.32	2.9228	-12.369	0	0	0	0
-1.1042	11.35	2.9237	-12.334	0	0	0	0
-1.0512	11.381	2.9236	-12.306	0.52308	-2.1885	0	0
-0.99693	11.413	2.9223	-12.286	0	0	0	0
-0.94246	11.45	2.92	-12.274	0	0	0	0
-0.88924	11.492	2.9173	-12.269	0	0	0	0
-0.83931	11.539	2.9147	-12.267	0	0	0	0
-0.79504	11.582	2.9124	-12.268	0	0	0	0
-0.75839	11.612	2.9104	-12.27	0	0	0	0
-0.73001	11.628	2.9085	-12.272	0	0	0	0
-0.70893	11.632	2.9064	-12.275	0	0	0	0
-0.69286	11.63	2.9041	-12.277	0	0	0	0
-0.67877	11.628	2.9021	-12.278	0	0	0	0
-0.66378	11.631	2.9013	-12.278	0	0	0	0
-0.64611	11.643	2.903	-12.276	0	0	0	0
-0.62553	11.67	2.9096	-12.271	0	0	0	0
-0.60273	11.713	2.9236	-12.262	0	0	0	0
-0.57839	11.77	2.9473	-12.248	0	0	0	0
-0.55282	11.838	2.9818	-12.23	0	0	0	0
-0.52638	11.915	3.0254	-12.21	0	0	0.99583	-2.628
-0.49977	12.002	3.0739	-12.192	0	0	0	0
-0.47423	12.094	3.1217	-12.18	0	0	0	0
-0.45105	12.186	3.1642	-12.177	0	0	0	0
-0.43081	12.267	3.1991	-12.185	0	0	0	0
-0.4133	12.331	3.2267	-12.201	0	0	0	0
-0.39809	12.375	3.2495	-12.223	0	0	0	0
-0.3849	12.4	3.2711	-12.244	0	0	0	0
-0.37335	12.41	3.2948	-12.26	0	0	0	0
-0.3627	12.412	3.3214	-12.267	0	0	0	0
-0.35205	12.409	3.3489	-12.264	0	0	0	0
-0.34113	12.403	3.372	-12.253	0	0	0	0
-0.33111	12.398	3.3843	-12.241	0	0	0	0
-0.32543	12.393	3.3787	-12.232	0	0	0	0
-0.33016	12.392	3.3497	-12.231	0	0	0	0
-0.35304	12.393	3.2951	-12.241	0	0	0	0
-0.40057	12.399	3.217	-12.261	0	0	0	0
-0.47466	12.409	3.1221	-12.289	0	0	0	0
-0.57136	12.423	3.0179	-12.322	0	0	0	0
-0.68334	12.44	2.9099	-12.359	0	0	0	0
-0.8033	12.457	2.8004	-12.396	0	0	0	0
-0.92469	12.474	2.6893	-12.428	0	0	0	0
-1.0408	12.487	2.5753	-12.456	0	0	0	0
-1.1457	12.494	2.4572	-12.48	0	0	0	0
-1.2365	12.492	2.3341	-12.505	-0.082154	2.6565	0	0
-1.3131	12.478	2.2065	-12.536	0	0	0	0
-1.3771	12.451	2.0763	-12.576	0	0	0	0
-1.4309	12.413	1.9465	-12.622	0	0	0	0
-1.4768	12.369	1.8201	-12.672	0	0	0	0
-1.5154	12.329	1.699	-12.721	0	0	0	0
-1.5461	12.298	1.5845	-12.769	0	0	0	0
-1.5681	12.278	1.4782	-12.816	0	0	0	0
-1.582	12.269	1.382	-12.863	0	0	0	0
-1.59	12.267	1.2981	-12.908	0	0	0	0
-1.5945	12.272	1.2272	-12.951	0	0	0	0
-1.5972	12.279	1.169	-12.992	0	0	0	0
-1.5999	12.288	1.1222	-13.032	0	0	0	0
-1.6039	12.294	1.0855	-13.075	0	0	-1.6012	12.273
-1.6108	12.294	1.0574	-13.121	0	0	0	0
-1.6215	12.282	1.0364	-13.173	0	0	0	0
-1.6356	12.251	1.0199	-13.234	0	0	0	0
-1.6516	12.194	1.0054	-13.301	0	0	0	0
-1.6666	12.107	0.99099	-13.374	0	0	0	0
-1.6786	11.994	0.97611	-13.448	0	0	0	0
-1.6865	11.864	0.9611	-13.519	0	0	0	0
-1.6904	11.736	0.94722	-13.581	0	0	0	0
-1.6917	11.625	0.93643	-13.626	0	0	0	0
-1.6914	11.543	0.93107	-13.647	0	0	0	0
-1.6897	11.488	0.93362	-13.642	0	0	0	0
-1.6859	11.455	0.94683	-13.612	0	0	0	0
-1.6783	11.437	0.97341	-13.563	0	0	0	0
-1.6649	11.428	1.0152	-13.503	0	0	0	0
-1.6437	11.426	1.072	-13.44	0	0	0	0
-1.6139	11.433	1.1413	-13.379	0	0	0	0
-1.576	11.455	1.2177	-13.327	0	0	0	0
-1.5313	11.498	1.2941	-13.287	0	0	0	0
-1.4807	11.566	1.3633	-13.261	0	0	0	0
-1.4243	11.649	1.421	-13.251	0	0	0	0
-1.3615	11.734	1.4678	-13.256	0	0	0	0
-1.2921	11.803	1.5078	-13.276	0	0	0	0
-1.2162	11.844	1.5464	-13.309	0	0	0	0
-1.1353	11.851	1.5872	-13.356	0	0	0	0
-1.0528	11.827	1.6308	-13.418	0	0	0	0
-0.97463	11.784	1.6746	-13.492	0	0	0	0
-0.9065	11.735	1.7144	-13.571	0	0	0	0
-0.85103	11.691	1.7462	-13.646	0	0	0	0
-0.80605	11.657	1.7684	-13.711	0	0	0	0
-0.7658	11.633	1.7817	-13.76	0	0	0	0
-0.72403	11.617	1.7882	-13.796	1.7872	-13.808	0	0
-0.67697	11.609	1.7899	-13.821	0	0	0	0
-0.62469	11.608	1.7885	-13.839	0	0	0	0
-0.56958	11.615	1.7848	-13.857	0	0	0	0
-0.51308	11.632	1.7795	-13.879	0	0	0	0
-0.45402	11.66	1.7733	-13.912	0	0	0	0
-0.39027	11.695	1.7669	-13.959	0	0	1.7834	-13.905
-0.32118	11.733	1.7618	-14.023	0	0	0	0
-0.24757	11.766	1.7595	-14.102	0	0	0	0
-0.17077	11.788	1.761	-14.193	0	0	0	0
-0.092974	11.8	1.7664	-14.292	0	0	0	0
-0.017717	11.805	1.775	-14.393	0	0	0	0
0.050889	11.808	1.7854	-14.488	0	0	0	0
0.10988	11.816	1.796	-14.574	0	0	0	0
0.15865	11.832	1.8053	-14.648	0	0	0	0
0.19809	11.86	1.8121	-14.712	0	0	0	0
0.2286	11.898	1.8159	-14.765	0	0	0	0
0.25032	11.941	1.8157	-14.809	0	0	0	0
0.26526	11.979	1.8103	-14.841	0	0	0	0
0.27745	12.003	1.7981	-14.862	0	0	0	0
0.29144	12.012	1.7778	-14.873	0	0	0	0
0.31084	12.006	1.7491	-14.878	0	0	0	0
0.33711	11.987	1.7131	-14.881	0	0	0	0
0.36838	11.963	1.6712	-14.883	0	0	0	0
0.3997	11.944	1.625	-14.888	0	0	0	0
0.4261	11.939	1.5761	-14.897	0	0	0	0
0.44579	11.948	1.5265	-14.911	0	0	0	0
0.45994	11.966	1.4784	-14.928	0	0	0	0
0.47034	11.984	1.4332	-14.947	0	0	0	0
0.47883	11.999	1.3917	-14.965	0	0	0	0
0.48791	12.008	1.3538	-14.981	0	0	0	0
0.50047	12.011	1.318	-14.992	0	0	0	0
0.51899	12.01	1.2808	-14.995	0	0	0	0
0.54444	12.006	1.2367	-14.986	0	0	0	0
0.57545	12	1.1797	-14.963	0	0	0	0
0.6092	11.996	1.1056	-14.928	0	0	0	0
0.64357	11.997	1.0135	-14.88	0	0	0	0
0.67823	12.004	0.90544	-14.825	0	0	0	0
0.71381	12.023	0.78553	-14.765	0	0	0	0
0.75083	12.052	0.65906	-14.707	0.75412	11.962	0	0
0.78937	12.092	0.53181	-14.655	0	0	0	0
0.82862	12.136	0.40934	-14.614	0	0	0	0
0.86672	12.175	0.29642	-14.586	0	0	0	0
0.90176	12.205	0.19629	-14.57	0	0	0	0
0.93317	12.224	0.11031	-14.561	0	0	0	0
0.96151	12.232	0.038274	-14.553	0	0	0	0
0.98707	12.233	-0.021009	-14.543	0	0	0	0
1.009	12.229	-0.069808	-14.526	0	0	0	0
1.0258	12.223	-0.11142	-14.503	0	0	0	0
1.0375	12.218	-0.14957	-14.474	0	0	0	0
1.046	12.216	-0.18748	-14.442	0	0	0	0
1.0547	12.218	-0.22699	-14.407	0	0	0	0
1.068	12.228	-0.26801	-14.372	0	0	1.0548	12.194
1.09	12.248	-0.30885	-14.34	0	0	0	0
1.1238	12.277	-0.34749	-14.314	0	0	0	0
1.17	12.315	-0.38252	-14.298	0	0	0	0
1.2256	12.356	-0.41326	-14.291	0	0	0	0
1.2849	12.392	-0.4394	-14.292	0	0	0	0
1.3413	12.42	-0.4611	-14.299	0	0	0	0
1.3895	12.438	-0.47993	-14.307	0	0	0	0
1.4269	12.451	-0.49942	-14.315	0	0	0	0
1.4535	12.463	-0.52488	-14.319	0	0	0	0
1.4722	12.478	-0.5623	-14.318	0	0	0	0
1.4874	12.499	-0.61642	-14.309	0	0	0	0
1.5035	12.525	-0.68835	-14.294	0	0	0	0
1.5234	12.552	-0.77415	-14.275	0	0	0	0
1.5483	12.569	-0.86622	-14.255	0	0	0	0
1.5766	12.567	-0.95702	-14.239	0	0	0	0
1.604	12.545	-1.0423	-14.231	0	0	0	0
1.6258	12.516	-1.1222	-14.235	0	0	0	0
1.6385	12.494	-1.2003	-14.25	0	0	0	0
1.6412	12.49	-1.2817	-14.273	0	0	0	0
1.6353	12.508	-1.3701	-14.301	0	0	0	0
1.6237	12.545	-1.4665	-14.329	0	0	0	0
1.6098	12.594	-1.5705	-14.352	0	0	0	0
1.5956	12.643	-1.6817	-14.364	0	0	0	0
1.5815	12.682	-1.8005	-14.361	0	0	0	0
1.5673	12.707	-1.9271	-14.343	0	0	0	0
1.5527	12.716	-2.0601	-14.309	0	0	0	0
1.5376	12.708	-2.1962	-14.26	0	0	0	0
1.5218	12.682	-2.3306	-14.2	-2.3662	-14.173	0	0
1.5044	12.638	-2.4586	-14.132	0	0	0	0
1.4847	12.582	-2.5762	-14.062	0	0	0	0
1.4628	12.523	-2.6798	-13.995	0	0	0	0
1.44	12.473	-2.7656	-13.939	0	0	0	0
1.4187	12.44	-2.8317	-13.899	0	0	0	0
1.4013	12.422	-2.8789	-13.877	0	0	0	0
1.3893	12.413	-2.9115	-13.872	0	0	0	0
1.383	12.404	-2.9354	-13.878	0	0	0	0
1.3825	12.394	-2.9566	-13.891	0	0	0	0
1.388	12.384	-2.9794	-13.905	0	0	0	0
1.3999	12.378	-3.0064	-13.914	0	0	0	0
1.4191	12.387	-3.0382	-13.915	0	0	0	0
1.4467	12.418	-3.0738	-13.906	0	0	0	0
1.4827	12.469	-3.11	-13.885	0	0	-3.1533	-13.846
1.5244	12.523	-3.1425	-13.858	0	0	0	0
1.5661	12.558	-3.1673	-13.826	0	0	0	0
1.6019	12.564	-3.1815	-13.795	0	0	0	0
1.6286	12.544	-3.1829	-13.767	0	0	0	0
1.6458	12.51	-3.1708	-13.745	0	0	0	0
1.6561	12.468	-3.1465	-13.73	0	0	0	0
1.6633	12.422	-3.1121	-13.721	0	0	0	0
1.6716	12.371	-3.0703	-13.716	0	0	0	0
1.6854	12.314	-3.0247	-13.715	0	0	0	0
1.7081	12.254	-2.9792	-13.716	0	0	0	0
1.7424	12.201	-2.9372	-13.715	0	0	0	0
1.7898	12.17	-2.8995	-13.713	0	0	0	0
1.8503	12.171	-2.864	-13.71	0	0	0	0
1.9235	12.204	-2.8268	-13.708	0	0	0	0
2.0085	12.262	-2.7841	-13.707	0	0	0	0
2.1043	12.335	-2.7333	-13.707	0	0	0	0
2.2085	12.411	-2.6729	-13.706	0	0	0	0
2.3188	12.482	-2.6025	-13.705	0	0	0	0
2.432	12.55	-2.5232	-13.703	0	0	0	0
2.5431	12.617	-2.4373	-13.703	0	0	0	0
2.6471	12.686	-2.348	-13.706	0	0	0	0
2.7417	12.757	-2.2595	-13.713	0	0	0	0
2.8284	12.826	-2.1756	-13.722	0	0	0	0
2.911	12.893	-2.0996	-13.733	0	0	0	0
2.9937	12.954	-2.0342	-13.743	0	0	0	0
3.0796	13.001	-1.9819	-13.754	0	0	0	0
3.1696	13.02	-1.9439	-13.762	0	0	0	0
3.2628	12.995	-1.9195	-13.767	0	0	0	0
3.3579	12.924	-1.9061	-13.765	0	0	0	0
3.4543	12.821	-1.9004	-13.754	0	0	0	0
3.5522	12.706	-1.8992	-13.733	0	0	0	0
3.6515	12.598	-1.9	-13.703	0	0	0	0
3.7515	12.51	-1.9011	-13.668	0	0	0	0
3.8526	12.447	-1.9013	-13.63	0	0	0	0
3.9575	12.406	-1.9004	-13.593	0	0	0	0
4.0689	12.379	-1.8986	-13.559	0	0	0	0
