## Supplementary material for "How to control unpredictable others in court-net sports": International match data: n5_4_2.txt

-0.96034	12.536	2.8051	-12.092	0	0	-0.94397	12.434
-0.99133	12.524	2.8172	-12.119	0	0	0	0
-1.0204	12.473	2.8344	-12.145	0	0	0	0
-1.0447	12.365	2.8539	-12.17	0	0	0	0
-1.0617	12.192	2.8723	-12.199	0	0	0	0
-1.0701	11.965	2.8865	-12.233	0	0	0	0
-1.0713	11.718	2.8946	-12.269	0	0	0	0
-1.0681	11.489	2.8967	-12.301	0	0	0	0
-1.063	11.308	2.8955	-12.324	0	0	0	0
-1.0573	11.186	2.8947	-12.332	0	0	0	0
-1.0509	11.12	2.8991	-12.321	0	0	0	0
-1.0425	11.098	2.913	-12.292	0	0	0	0
-1.0302	11.112	2.9404	-12.248	0	0	0	0
-1.0126	11.154	2.9838	-12.194	0	0	0	0
-0.98933	11.218	3.0442	-12.134	0	0	0	0
-0.9622	11.3	3.1208	-12.076	0	0	0	0
-0.93371	11.393	3.2108	-12.023	0	0	0	0
-0.90495	11.492	3.3094	-11.981	0	0	0	0
-0.87477	11.593	3.4103	-11.95	0	0	0	0
-0.84097	11.689	3.507	-11.933	0	0	0	0
-0.80184	11.77	3.5951	-11.927	0	0	0	0
-0.75724	11.827	3.6731	-11.926	0	0	0	0
-0.70892	11.852	3.7421	-11.925	3.7329	-11.952	0	0
-0.66	11.852	3.8044	-11.919	0	0	0	0
-0.61432	11.844	3.8618	-11.909	0	0	0	0
-0.57544	11.84	3.9157	-11.895	0	0	0	0
-0.5453	11.843	3.9659	-11.882	0	0	0	0
-0.52333	11.853	4.0114	-11.87	0	0	0	0
-0.50672	11.87	4.051	-11.858	0	0	0	0
-0.49185	11.896	4.0853	-11.843	0	0	0	0
-0.47565	11.932	4.1164	-11.818	0	0	0	0
-0.45699	11.975	4.1476	-11.781	0	0	0	0
-0.43726	12.021	4.1813	-11.73	0	0	0	0
-0.4194	12.062	4.2176	-11.672	0	0	4.2047	-11.563
-0.40556	12.092	4.2539	-11.618	0	0	0	0
-0.39591	12.111	4.2872	-11.575	0	0	0	0
-0.38914	12.121	4.3158	-11.55	0	0	0	0
-0.38325	12.123	4.3396	-11.542	0	0	0	0
-0.37616	12.122	4.3596	-11.548	0	0	0	0
-0.36626	12.121	4.3779	-11.558	0	0	0	0
-0.35303	12.125	4.3963	-11.565	0	0	0	0
-0.33756	12.137	4.4154	-11.565	0	0	0	0
-0.3225	12.161	4.4339	-11.558	0	0	0	0
-0.31136	12.198	4.4488	-11.549	0	0	0	0
-0.30804	12.245	4.456	-11.545	0	0	0	0
-0.31642	12.295	4.4516	-11.548	0	0	0	0
-0.34018	12.336	4.432	-11.561	0	0	0	0
-0.38207	12.356	4.3946	-11.584	0	0	0	0
-0.44269	12.35	4.3395	-11.62	0	0	0	0
-0.51974	12.313	4.2698	-11.669	0	0	0	0
-0.60891	12.247	4.1922	-11.729	0	0	0	0
-0.70518	12.154	4.1145	-11.8	0	0	0	0
-0.80329	12.039	4.0426	-11.879	0	0	0	0
-0.89804	11.905	3.9788	-11.969	0	0	0	0
-0.98586	11.763	3.9212	-12.069	0	0	0	0
-1.0658	11.621	3.8661	-12.18	-1.0404	11.616	0	0
-1.1384	11.49	3.8099	-12.298	0	0	0	0
-1.2041	11.376	3.75	-12.413	0	0	0	0
-1.2636	11.287	3.6851	-12.522	0	0	0	0
-1.3179	11.225	3.6155	-12.618	0	0	0	0
-1.3681	11.193	3.5434	-12.702	0	0	0	0
-1.4132	11.186	3.471	-12.772	0	0	0	0
-1.4507	11.202	3.3987	-12.83	0	0	0	0
-1.479	11.234	3.3231	-12.879	0	0	0	0
-1.4988	11.278	3.2388	-12.925	0	0	0	0
-1.5128	11.326	3.1416	-12.971	0	0	0	0
-1.5242	11.372	3.031	-13.023	0	0	0	0
-1.5361	11.414	2.9093	-13.081	0	0	-1.508	11.407
-1.551	11.455	2.781	-13.146	0	0	0	0
-1.5695	11.504	2.6512	-13.217	0	0	0	0
-1.5905	11.568	2.5256	-13.291	0	0	0	0
-1.6123	11.652	2.4093	-13.363	0	0	0	0
-1.6334	11.754	2.3054	-13.429	0	0	0	0
-1.6534	11.864	2.2139	-13.486	0	0	0	0
-1.6723	11.965	2.1327	-13.532	0	0	0	0
-1.69	12.04	2.0585	-13.569	0	0	0	0
-1.7061	12.078	1.9864	-13.594	0	0	0	0
-1.7204	12.086	1.9103	-13.607	0	0	0	0
-1.7334	12.076	1.8241	-13.608	0	0	0	0
-1.7449	12.056	1.7251	-13.602	0	0	0	0
-1.7538	12.032	1.6157	-13.592	0	0	0	0
-1.7576	12.007	1.5021	-13.584	0	0	0	0
-1.7526	11.983	1.3924	-13.581	0	0	0	0
-1.7342	11.963	1.2936	-13.584	0	0	0	0
-1.6985	11.95	1.2106	-13.593	0	0	0	0
-1.644	11.955	1.145	-13.606	0	0	0	0
-1.5718	11.983	1.0955	-13.621	0	0	0	0
-1.4837	12.037	1.059	-13.638	0	0	0	0
-1.3811	12.11	1.032	-13.657	0	0	0	0
-1.2661	12.187	1.0119	-13.677	0	0	0	0
-1.1416	12.251	0.99607	-13.699	0	0	0	0
-1.0108	12.291	0.98198	-13.726	0	0	0	0
-0.87667	12.296	0.96772	-13.758	0	0	0	0
-0.74192	12.269	0.95239	-13.797	0	0	0	0
-0.60955	12.223	0.93613	-13.839	0	0	0	0
-0.48395	12.18	0.91985	-13.879	0	0	0	0
-0.36982	12.155	0.90485	-13.915	0	0	0	0
-0.27017	12.147	0.89251	-13.944	0.88863	-13.9	0	0
-0.18617	12.139	0.88372	-13.965	0	0	0	0
-0.11871	12.125	0.8787	-13.979	0	0	0	0
-0.068467	12.105	0.87725	-13.986	0	0	0	0
-0.034288	12.088	0.8795	-13.989	0	0	0	0
-0.012343	12.079	0.88676	-13.989	0	0	0	0
0.002436	12.084	0.90148	-13.986	0	0	0	0
0.014286	12.106	0.92644	-13.983	0	0	0	0
0.025966	12.15	0.96348	-13.981	0	0	0	0
0.039047	12.216	1.0129	-13.981	0	0	0	0
0.054256	12.298	1.0732	-13.987	0	0	0	0
0.071905	12.386	1.1414	-14	0	0	0	0
0.092375	12.467	1.2137	-14.023	0	0	0	0
0.1161	12.532	1.2872	-14.054	0	0	1.3157	-13.999
0.14311	12.575	1.362	-14.091	0	0	0	0
0.17268	12.598	1.4397	-14.132	0	0	0	0
0.2031	12.606	1.5215	-14.172	0	0	0	0
0.23161	12.604	1.606	-14.21	0	0	0	0
0.25568	12.598	1.6894	-14.244	0	0	0	0
0.27555	12.594	1.7663	-14.27	0	0	0	0
0.29568	12.596	1.8319	-14.285	0	0	0	0
0.3232	12.609	1.8836	-14.289	0	0	0	0
0.36505	12.636	1.9218	-14.278	0	0	0	0
0.42545	12.678	1.9499	-14.253	0	0	0	0
0.50512	12.731	1.9721	-14.213	0	0	0	0
0.60118	12.785	1.9921	-14.164	0	0	0	0
0.70726	12.825	2.0114	-14.108	0	0	0	0
0.81468	12.832	2.0284	-14.053	0	0	0	0
0.91514	12.797	2.0394	-14	0	0	0	0
1.0034	12.722	2.0394	-13.952	0	0	0	0
1.0794	12.625	2.0245	-13.911	0	0	0	0
1.1477	12.533	1.9932	-13.876	0	0	0	0
1.2152	12.471	1.9462	-13.847	0	0	0	0
1.2888	12.453	1.8857	-13.824	0	0	0	0
1.3726	12.482	1.8149	-13.806	0	0	0	0
1.4658	12.55	1.7374	-13.792	0	0	0	0
1.5634	12.648	1.6562	-13.781	0	0	0	0
1.6584	12.766	1.5732	-13.772	0	0	0	0
1.7436	12.89	1.4891	-13.762	1.8093	12.911	0	0
1.8138	13.008	1.4042	-13.749	0	0	0	0
1.866	13.109	1.3187	-13.731	0	0	0	0
1.9	13.184	1.2325	-13.709	0	0	0	0
1.9177	13.229	1.1458	-13.685	0	0	0	0
1.9235	13.244	1.0589	-13.661	0	0	0	0
1.9226	13.233	0.97276	-13.643	0	0	0	0
1.9201	13.197	0.88814	-13.631	0	0	0	0
1.9202	13.143	0.80479	-13.626	0	0	0	0
1.9256	13.077	0.72139	-13.629	0	0	0	0
1.9381	13.011	0.63648	-13.636	0	0	0	0
1.9574	12.949	0.54973	-13.643	0	0	0	0
1.9819	12.896	0.46227	-13.647	0	0	0	0
2.0101	12.855	0.3759	-13.647	0	0	0	0
2.0405	12.83	0.29212	-13.646	0	0	2.0485	12.598
2.0722	12.824	0.21205	-13.647	0	0	0	0
2.1042	12.837	0.13679	-13.655	0	0	0	0
2.1356	12.858	0.067669	-13.671	0	0	0	0
2.1654	12.879	0.005939	-13.696	0	0	0	0
2.1922	12.896	-0.047595	-13.728	0	0	0	0
2.2145	12.907	-0.092674	-13.763	0	0	0	0
2.2323	12.913	-0.12984	-13.796	0	0	0	0
2.2465	12.915	-0.16112	-13.823	0	0	0	0
2.2588	12.915	-0.19044	-13.84	0	0	0	0
2.2714	12.913	-0.2233	-13.851	0	0	0	0
2.2862	12.912	-0.26563	-13.855	0	0	0	0
2.3041	12.91	-0.32198	-13.858	0	0	0	0
2.3241	12.909	-0.39434	-13.862	0	0	0	0
2.3431	12.908	-0.48218	-13.867	0	0	0	0
2.3572	12.907	-0.58296	-13.874	0	0	0	0
2.3634	12.905	-0.69245	-13.884	0	0	0	0
2.3596	12.899	-0.80562	-13.9	0	0	0	0
2.3444	12.888	-0.91815	-13.921	0	0	0	0
2.3179	12.867	-1.0268	-13.945	0	0	0	0
2.2821	12.836	-1.1292	-13.969	0	0	0	0
2.2411	12.794	-1.2236	-13.99	0	0	0	0
2.1999	12.749	-1.3099	-14.004	0	0	0	0
2.1621	12.708	-1.391	-14.009	0	0	0	0
2.1288	12.677	-1.4731	-14.004	0	0	0	0
2.0994	12.657	-1.564	-13.99	0	0	0	0
2.0736	12.649	-1.6694	-13.97	0	0	0	0
2.0516	12.647	-1.7904	-13.947	0	0	0	0
2.0332	12.65	-1.9222	-13.927	0	0	0	0
2.0173	12.654	-2.0564	-13.912	0	0	0	0
2.0026	12.656	-2.1837	-13.904	0	0	0	0
1.9882	12.654	-2.2961	-13.902	-2.3448	-13.836	0	0
1.9745	12.646	-2.389	-13.905	0	0	0	0
1.9622	12.631	-2.4614	-13.909	0	0	0	0
1.9505	12.614	-2.5159	-13.914	0	0	0	0
1.9383	12.605	-2.5564	-13.919	0	0	0	0
1.9252	12.61	-2.587	-13.923	0	0	0	0
1.9118	12.624	-2.6112	-13.928	0	0	0	0
1.8988	12.642	-2.6316	-13.932	0	0	0	0
1.888	12.66	-2.6507	-13.937	0	0	0	0
1.8811	12.674	-2.6701	-13.941	0	0	0	0
1.8803	12.685	-2.6915	-13.942	0	0	0	0
1.8865	12.692	-2.7163	-13.939	0	0	0	0
1.8991	12.692	-2.7463	-13.932	0	0	-2.712	-13.915
1.9158	12.684	-2.7828	-13.923	0	0	0	0
1.9325	12.663	-2.8256	-13.916	0	0	0	0
1.9456	12.626	-2.8729	-13.916	0	0	0	0
1.9527	12.567	-2.9222	-13.926	0	0	0	0
1.9537	12.487	-2.9701	-13.947	0	0	0	0
1.9503	12.392	-3.0139	-13.98	0	0	0	0
1.9451	12.296	-3.0514	-14.025	0	0	0	0
1.9415	12.21	-3.0816	-14.079	0	0	0	0
1.9427	12.14	-3.1042	-14.138	0	0	0	0
1.9524	12.085	-3.1193	-14.196	0	0	0	0
1.9744	12.038	-3.1282	-14.247	0	0	0	0
2.0121	11.995	-3.1324	-14.287	0	0	0	0
2.0671	11.952	-3.1335	-14.312	0	0	0	0
2.1389	11.905	-3.1326	-14.321	0	0	0	0
2.2253	11.854	-3.1294	-14.316	0	0	0	0
2.3227	11.813	-3.1224	-14.302	0	0	0	0
2.4264	11.797	-3.1098	-14.284	0	0	0	0
2.5325	11.816	-3.0909	-14.269	0	0	0	0
2.6396	11.867	-3.0669	-14.26	0	0	0	0
2.7471	11.947	-3.0407	-14.257	0	0	0	0
2.854	12.046	-3.0154	-14.259	0	0	0	0
2.9584	12.152	-2.9925	-14.262	0	0	0	0
3.058	12.255	-2.9715	-14.26	0	0	0	0
3.1514	12.345	-2.9497	-14.249	0	0	0	0
3.2379	12.418	-2.9229	-14.225	3.2764	12.446	0	0
3.3179	12.471	-2.8862	-14.188	0	0	0	0
3.3934	12.506	-2.8352	-14.138	0	0	0	0
3.4675	12.522	-2.767	-14.08	0	0	0	0
3.5417	12.52	-2.6807	-14.018	0	0	0	0
3.6161	12.506	-2.5774	-13.957	0	0	0	0
3.6898	12.486	-2.4608	-13.898	0	0	0	0
3.7618	12.471	-2.3358	-13.841	0	0	0	0
3.8301	12.462	-2.2083	-13.788	0	0	0	0
3.8921	12.457	-2.0837	-13.739	0	0	0	0
3.9462	12.454	-1.9678	-13.697	0	0	0	0
3.992	12.45	-1.8655	-13.664	0	0	0	0
4.0294	12.443	-1.7797	-13.639	0	0	0	0
4.0586	12.434	-1.7117	-13.622	0	0	0	0
4.0818	12.427	-1.6614	-13.61	0	0	0	0
4.1017	12.422	-1.6275	-13.598	0	0	0	0
4.1204	12.413	-1.6071	-13.581	0	0	0	0
4.1387	12.393	-1.5959	-13.558	0	0	0	0
4.1581	12.365	-1.5898	-13.527	0	0	0	0
4.1813	12.343	-1.5856	-13.487	0	0	4.1157	11.789
4.2113	12.341	-1.5807	-13.443	0	0	0	0
4.2491	12.359	-1.5733	-13.396	0	0	0	0
4.293	12.387	-1.5621	-13.352	0	0	0	0
4.3398	12.416	-1.5467	-13.315	0	0	0	0
4.3868	12.435	-1.5282	-13.285	0	0	0	0
4.4319	12.429	-1.5086	-13.264	0	0	0	0
4.4741	12.387	-1.49	-13.25	0	0	0	0
4.5135	12.307	-1.4742	-13.242	0	0	0	0
4.55	12.202	-1.4627	-13.238	0	0	0	0
4.5831	12.094	-1.4581	-13.235	0	0	0	0
4.6125	12.002	-1.4641	-13.226	0	0	0	0
4.639	11.942	-1.4847	-13.208	0	0	0	0
4.6646	11.922	-1.5228	-13.178	0	0	0	0
4.6905	11.937	-1.5784	-13.135	0	0	0	0
4.7173	11.979	-1.6479	-13.085	0	0	0	0
4.7447	12.038	-1.7259	-13.034	0	0	0	0
4.7723	12.109	-1.8064	-12.987	0	0	0	0
4.7983	12.185	-1.8845	-12.948	0	0	0	0
4.8195	12.256	-1.9579	-12.919	0	0	0	0
4.8304	12.311	-2.0265	-12.897	0	0	0	0
4.8249	12.342	-2.0922	-12.878	0	0	0	0
4.7977	12.344	-2.1565	-12.859	0	0	0	0
4.7459	12.317	-2.2217	-12.839	0	0	0	0
4.6693	12.266	-2.2908	-12.816	0	0	0	0
4.5698	12.197	-2.3665	-12.79	-2.3278	-12.742	0	0
4.4513	12.113	-2.4496	-12.758	0	0	0	0
4.3184	12.021	-2.5392	-12.722	0	0	0	0
4.1773	11.926	-2.6329	-12.681	0	0	0	0
4.0358	11.83	-2.728	-12.638	0	0	0	0
3.9023	11.743	-2.8215	-12.595	0	0	0	0
3.7834	11.675	-2.9101	-12.555	0	0	0	0
3.6821	11.631	-2.9908	-12.52	0	0	0	0
3.5984	11.608	-3.0607	-12.491	0	0	0	0
3.5302	11.602	-3.1168	-12.471	0	0	0	0
3.475	11.607	-3.1569	-12.459	0	0	0	0
3.4289	11.624	-3.1817	-12.454	0	0	0	0
3.3869	11.654	-3.195	-12.452	0	0	0	0
3.3432	11.702	-3.2017	-12.45	0	0	0	0
3.2936	11.772	-3.2067	-12.444	0	0	0	0
3.2368	11.864	-3.2142	-12.429	0	0	0	0
3.174	11.97	-3.2276	-12.403	0	0	-3.2036	-12.411
3.1074	12.076	-3.2492	-12.368	0	0	0	0
3.0382	12.167	-3.2803	-12.327	0	0	0	0
2.9677	12.232	-3.3209	-12.286	0	0	0	0
2.8976	12.268	-3.3688	-12.25	0	0	0	0
2.8306	12.274	-3.4198	-12.224	0	0	0	0
2.77	12.249	-3.4689	-12.211	0	0	0	0
2.7181	12.196	-3.5121	-12.21	0	0	0	0
2.675	12.12	-3.5466	-12.221	0	0	0	0
2.6392	12.032	-3.5719	-12.243	0	0	0	0
2.6093	11.952	-3.5884	-12.271	0	0	0	0
2.5833	11.896	-3.5976	-12.305	0	0	0	0
2.5579	11.874	-3.6019	-12.34	0	0	0	0
2.5276	11.885	-3.6037	-12.372	0	0	0	0
2.4853	11.918	-3.604	-12.397	0	0	0	0
2.4235	11.961	-3.6015	-12.413	0	0	0	0
2.3378	12.004	-3.593	-12.421	0	0	0	0
2.228	12.041	-3.5742	-12.422	0	0	0	0
2.0974	12.071	-3.5404	-12.417	0	0	0	0
1.952	12.096	-3.4881	-12.41	0	0	0	0
1.799	12.119	-3.4166	-12.403	0	0	0	0
1.6458	12.146	-3.3283	-12.399	0	0	0	0
1.4952	12.18	-3.2283	-12.399	0	0	0	0
1.3442	12.229	-3.1226	-12.401	0	0	0	0
1.187	12.295	-3.0163	-12.406	0	0	0	0
1.0194	12.372	-2.9117	-12.413	0	0	0	0
0.84191	12.44	-2.808	-12.424	0	0	0	0
0.65934	12.475	-2.7022	-12.436	0	0	0	0
0.47833	12.468	-2.5908	-12.449	0	0	0	0
0.30383	12.427	-2.4719	-12.461	0.28619	12.265	0	0
0.13855	12.369	-2.3464	-12.473	0	0	0	0
-0.01592	12.312	-2.2172	-12.486	0	0	0	0
-0.15851	12.272	-2.0888	-12.502	0	0	0	0
-0.28881	12.257	-1.9654	-12.522	0	0	0	0
-0.4069	12.271	-1.851	-12.547	0	0	0	0
-0.51267	12.308	-1.7481	-12.573	0	0	0	0
-0.60606	12.36	-1.6571	-12.596	0	0	0	0
-0.68755	12.423	-1.5762	-12.614	0	0	0	0
-0.75813	12.494	-1.502	-12.628	0	0	0	0
-0.81912	12.565	-1.4306	-12.639	0	0	0	0
-0.87224	12.627	-1.3588	-12.652	0	0	0	0
-0.91953	12.667	-1.2831	-12.671	0	0	0	0
-0.96268	12.674	-1.2009	-12.699	0	0	-0.99657	12.701
-1.0031	12.645	-1.1123	-12.736	0	0	0	0
-1.0427	12.582	-1.0207	-12.781	0	0	0	0
-1.0843	12.498	-0.93118	-12.83	0	0	0	0
-1.1305	12.409	-0.84983	-12.88	0	0	0	0
-1.1822	12.332	-0.78148	-12.927	0	0	0	0
-1.2393	12.277	-0.7282	-12.968	0	0	0	0
-1.3	12.244	-0.68887	-13.001	0	0	0	0
-1.3612	12.229	-0.66041	-13.026	0	0	0	0
-1.419	12.227	-0.6397	-13.043	0	0	0	0
-1.4697	12.232	-0.62502	-13.052	0	0	0	0
-1.5104	12.242	-0.61607	-13.054	0	0	0	0
-1.5391	12.254	-0.61273	-13.053	0	0	0	0
-1.5546	12.269	-0.61401	-13.051	0	0	0	0
-1.5575	12.287	-0.61765	-13.05	0	0	0	0
-1.549	12.309	-0.62024	-13.055	0	0	0	0
-1.5298	12.335	-0.61827	-13.068	0	0	0	0
-1.5005	12.359	-0.60942	-13.093	0	0	0	0
-1.4628	12.372	-0.59334	-13.128	0	0	0	0
-1.419	12.365	-0.57184	-13.17	0	0	0	0
-1.3716	12.335	-0.54867	-13.212	0	0	0	0
-1.3234	12.29	-0.52863	-13.247	0	0	0	0
-1.2781	12.245	-0.51657	-13.267	0	0	0	0
-1.2393	12.213	-0.51686	-13.27	0	0	0	0
-1.2092	12.197	-0.53277	-13.255	0	0	0	0
-1.1867	12.197	-0.56584	-13.225	0	0	0	0
-1.1679	12.212	-0.61564	-13.185	0	0	0	0
-1.1462	12.242	-0.67958	-13.144	-0.65946	-13.055	0	0
-1.1146	12.287	-0.75289	-13.111	0	0	0	0
-1.0672	12.344	-0.82985	-13.091	0	0	0	0
-1.0015	12.408	-0.90517	-13.084	0	0	0	0
-0.91972	12.467	-0.97406	-13.089	0	0	0	0
-0.82679	12.51	-1.0321	-13.101	0	0	0	0
-0.72754	12.531	-1.0764	-13.114	0	0	0	0
-0.62572	12.531	-1.1063	-13.126	0	0	0	0
-0.52479	12.514	-1.124	-13.135	0	0	0	0
-0.42867	12.493	-1.1328	-13.14	0	0	0	0
-0.34048	12.488	-1.1365	-13.142	0	0	0	0
-0.26036	12.516	-1.138	-13.141	0	0	0	0
-0.18562	12.585	-1.1393	-13.136	0	0	0	0
-0.11334	12.689	-1.1412	-13.127	0	0	0	0
-0.042142	12.801	-1.1436	-13.115	0	0	0	0
0.028304	12.889	-1.1464	-13.1	0	0	-1.1489	-13.058
0.098153	12.926	-1.1503	-13.084	0	0	0	0
0.16694	12.905	-1.1564	-13.067	0	0	0	0
0.23252	12.836	-1.166	-13.051	0	0	0	0
0.29201	12.738	-1.1802	-13.038	0	0	0	0
0.34378	12.627	-1.1992	-13.026	0	0	0	0
0.38767	12.511	-1.2219	-13.012	0	0	0	0
0.42346	12.392	-1.2453	-12.995	0	0	0	0
0.4506	12.28	-1.2651	-12.973	0	0	0	0
0.46945	12.189	-1.2772	-12.95	0	0	0	0
0.48204	12.133	-1.2787	-12.929	0	0	0	0
0.49094	12.119	-1.269	-12.912	0	0	0	0
0.49743	12.148	-1.2494	-12.903	0	0	0	0
0.50119	12.206	-1.2225	-12.902	0	0	0	0
0.50158	12.275	-1.1915	-12.906	0	0	0	0
0.49951	12.332	-1.1598	-12.915	0	0	0	0
0.49815	12.364	-1.1296	-12.925	0	0	0	0
0.50211	12.367	-1.101	-12.937	0	0	0	0
0.51583	12.338	-1.072	-12.949	0	0	0	0
0.54213	12.281	-1.04	-12.962	0	0	0	0
0.58153	12.198	-1.0028	-12.974	0	0	0	0
0.63227	12.096	-0.9597	-12.982	0	0	0	0
0.69085	11.974	-0.91153	-12.982	0	0	0	0
0.75341	11.825	-0.85953	-12.973	0	0	0	0
0.81695	11.645	-0.8051	-12.959	0	0	0	0
0.87856	11.441	-0.75023	-12.943	0	0	0	0
0.93482	11.232	-0.6974	-12.929	0	0	0	0
0.98308	11.043	-0.64834	-12.916	0	0	0	0
1.0228	10.894	-0.60284	-12.904	0	0	0	0
1.055	10.797	-0.55921	-12.886	0	0	0	0
1.081	10.745	-0.516	-12.856	0	0	0	0
1.1018	10.725	-0.47307	-12.813	0	0	0	0
1.1193	10.712	-0.43123	-12.756	1.0968	10.876	0	0
1.1358	10.682	-0.39125	-12.695	0	0	0	0
1.1526	10.62	-0.35332	-12.638	0	0	0	0
1.1685	10.526	-0.31744	-12.594	0	0	0	0
1.1802	10.414	-0.28461	-12.562	0	0	0	0
1.1839	10.303	-0.25684	-12.541	0	0	0	0
1.178	10.203	-0.23568	-12.527	0	0	0	0
1.1637	10.112	-0.22088	-12.514	0	0	0	0
1.1449	10.024	-0.21098	-12.498	0	0	0	0
1.127	9.9357	-0.20491	-12.474	0	0	0	0
1.1136	9.85	-0.20272	-12.434	0	0	1.1098	9.6525
1.1057	9.7761	-0.20482	-12.377	0	0	0	0
1.1022	9.7206	-0.21079	-12.303	0	0	0	0
1.101	9.684	-0.21918	-12.217	0	0	0	0
1.0998	9.6623	-0.22808	-12.13	0	0	0	0
1.0978	9.6502	-0.23525	-12.052	0	0	0	0
1.0955	9.6432	-0.23849	-11.988	0	0	0	0
1.0939	9.6381	-0.23667	-11.94	0	0	0	0
1.093	9.6349	-0.23051	-11.904	0	0	0	0
1.0921	9.635	-0.22204	-11.873	0	0	0	0
1.089	9.6389	-0.21351	-11.84	0	0	0	0
1.0811	9.6432	-0.20652	-11.802	0	0	0	0
1.0672	9.6429	-0.20188	-11.76	0	0	0	0
1.0481	9.6344	-0.19999	-11.718	0	0	0	0
1.0267	9.6175	-0.20141	-11.68	0	0	0	0
1.0065	9.5955	-0.20723	-11.649	0	0	0	0
0.98958	9.5764	-0.2191	-11.623	0	0	0	0
0.97659	9.5697	-0.23871	-11.601	0	0	0	0
0.96684	9.5808	-0.2667	-11.585	0	0	0	0
0.95877	9.6076	-0.30166	-11.579	0	0	0	0
0.95023	9.6438	-0.34051	-11.586	0	0	0	0
0.93911	9.6835	-0.37967	-11.608	0	0	0	0
0.92392	9.7234	-0.4156	-11.639	0	0	0	0
0.90381	9.7607	-0.44513	-11.673	0	0	0	0
0.87859	9.7921	-0.46654	-11.707	0	0	0	0
0.84883	9.8149	-0.48021	-11.739	0	0	0	0
0.81546	9.8317	-0.48791	-11.769	0	0	0	0
0.77925	9.8478	-0.49153	-11.794	0	0	0	0
0.74111	9.8663	-0.49193	-11.812	0	0	0	0
0.70291	9.886	-0.48832	-11.822	0	0	0	0
0.6673	9.9069	-0.47883	-11.825	0	0	0	0
0.63605	9.9335	-0.46171	-11.823	0	0	0	0
0.60857	9.9746	-0.43621	-11.818	0	0	0	0
0.58212	10.041	-0.40261	-11.812	0	0	0	0
0.55354	10.143	-0.36177	-11.803	0	0	0	0
0.52114	10.282	-0.3145	-11.79	0	0	0	0
0.48542	10.45	-0.26171	-11.77	0	0	0	0
0.44865	10.624	-0.20493	-11.741	0	0	0	0
0.41328	10.787	-0.14615	-11.707	0	0	0	0
0.38029	10.932	-0.086754	-11.668	0	0	0	0
0.34922	11.067	-0.026766	-11.628	0	0	0	0
0.31992	11.203	0.034517	-11.59	0	0	0	0
0.29375	11.346	0.096892	-11.559	0	0	0	0
0.27337	11.488	0.15807	-11.535	0	0	0	0
0.26104	11.61	0.21395	-11.519	0.25261	-11.509	0	0
0.25662	11.7	0.26039	-11.507	0	0	0	0
0.25705	11.756	0.29513	-11.495	0	0	0	0
0.2579	11.784	0.31843	-11.48	0	0	0	0
0.25594	11.793	0.33247	-11.46	0	0	0	0
0.25053	11.789	0.34037	-11.433	0	0	0	0
0.24296	11.78	0.34558	-11.401	0	0	0	0
0.23474	11.772	0.35122	-11.365	0	0	0	0
0.22627	11.771	0.35964	-11.327	0	0	0	0
0.21667	11.784	0.37236	-11.289	0	0	0	0
0.20434	11.819	0.39048	-11.255	0	0	0.37677	-11.187
0.1878	11.88	0.41473	-11.227	0	0	0	0
0.16642	11.97	0.44537	-11.206	0	0	0	0
0.1407	12.081	0.48203	-11.188	0	0	0	0
0.11211	12.198	0.52346	-11.172	0	0	0	0
0.082985	12.304	0.56787	-11.156	0	0	0	0
0.056323	12.39	0.61367	-11.138	0	0	0	0
0.034976	12.452	0.65971	-11.12	0	0	0	0
0.020403	12.483	0.70462	-11.103	0	0	0	0
0.011845	12.473	0.74601	-11.089	0	0	0	0
0.006068	12.419	0.7805	-11.08	0	0	0	0
-0.002471	12.329	0.80513	-11.075	0	0	0	0
-0.020998	12.223	0.81881	-11.075	0	0	0	0
-0.056943	12.126	0.82243	-11.079	0	0	0	0
-0.11543	12.062	0.81822	-11.087	0	0	0	0
-0.19718	12.04	0.80897	-11.098	0	0	0	0
-0.29892	12.057	0.79732	-11.113	0	0	0	0
-0.41625	12.1	0.78536	-11.132	0	0	0	0
-0.5461	12.164	0.7743	-11.155	0	0	0	0
-0.68609	12.248	0.76449	-11.184	0	0	0	0
-0.83297	12.352	0.75563	-11.219	0	0	0	0
-0.98237	12.466	0.74715	-11.259	0	0	0	0
-1.1293	12.577	0.7384	-11.3	0	0	0	0
-1.2691	12.672	0.7286	-11.339	0	0	0	0
-1.399	12.745	0.71697	-11.375	0	0	0	0
-1.519	12.799	0.70307	-11.407	0	0	0	0
-1.6313	12.842	0.68702	-11.435	0	0	0	0
-1.7376	12.883	0.6696	-11.463	0	0	0	0
-1.838	12.925	0.65196	-11.492	0	0	0	0
-1.9324	12.969	0.63497	-11.52	0	0	0	0
-2.0209	13.015	0.61878	-11.548	0	0	0	0
-2.1046	13.064	0.60271	-11.576	0	0	0	0
-2.1842	13.112	0.58551	-11.605	0	0	0	0
-2.2601	13.154	0.56598	-11.638	0	0	0	0
