## Supplementary material for "How to control unpredictable others in court-net sports": International match data: n5_4_3.txt

1.3946	12.474	-3.7989	-12.704	0	0	1.3797	12.419
1.3981	12.479	-3.8163	-12.677	0	0	0	0
1.3971	12.481	-3.8361	-12.646	0	0	0	0
1.3904	12.474	-3.8564	-12.613	0	0	0	0
1.378	12.451	-3.8746	-12.584	0	0	0	0
1.3613	12.404	-3.8885	-12.563	0	0	0	0
1.3429	12.326	-3.8972	-12.553	0	0	0	0
1.3254	12.215	-3.9008	-12.553	0	0	0	0
1.3105	12.08	-3.9005	-12.56	0	0	0	0
1.3	11.94	-3.8978	-12.571	0	0	0	0
1.2951	11.817	-3.8946	-12.582	0	0	0	0
1.2966	11.725	-3.8923	-12.591	0	0	0	0
1.3049	11.666	-3.8925	-12.597	0	0	0	0
1.3203	11.633	-3.8964	-12.596	0	0	0	0
1.3423	11.618	-3.9051	-12.587	0	0	0	0
1.3704	11.614	-3.9192	-12.568	0	0	0	0
1.4034	11.615	-3.9385	-12.537	0	0	0	0
1.4395	11.618	-3.9613	-12.494	0	0	0	0
1.4763	11.62	-3.9853	-12.438	0	0	0	0
1.5116	11.62	-4.0071	-12.374	-4.0009	-12.399	0	0
1.5442	11.618	-4.0239	-12.303	0	0	0	0
1.5737	11.614	-4.0334	-12.232	0	0	0	0
1.6001	11.608	-4.0348	-12.163	0	0	0	0
1.6228	11.601	-4.0286	-12.099	0	0	0	0
1.6417	11.593	-4.0172	-12.042	0	0	0	0
1.6568	11.587	-4.004	-11.992	0	0	0	0
1.6694	11.585	-3.9916	-11.95	0	0	0	0
1.681	11.592	-3.9814	-11.917	0	0	0	0
1.6935	11.613	-3.9735	-11.895	0	0	0	0
1.7076	11.653	-3.9679	-11.882	0	0	0	0
1.7235	11.717	-3.9642	-11.876	0	0	0	0
1.7409	11.804	-3.9621	-11.875	0	0	0	0
1.7594	11.906	-3.9614	-11.875	0	0	0	0
1.7786	12.01	-3.9622	-11.876	0	0	0	0
1.7989	12.109	-3.9649	-11.878	0	0	0	0
1.8215	12.202	-3.9704	-11.88	0	0	0	0
1.8472	12.289	-3.9794	-11.883	0	0	0	0
1.8763	12.367	-3.9923	-11.887	0	0	-3.9524	-11.832
1.9079	12.426	-4.0084	-11.894	0	0	0	0
1.9401	12.454	-4.0257	-11.903	0	0	0	0
1.9703	12.442	-4.0412	-11.914	0	0	0	0
1.9951	12.394	-4.0523	-11.927	0	0	0	0
2.0121	12.321	-4.0576	-11.936	0	0	0	0
2.0223	12.24	-4.057	-11.937	0	0	0	0
2.0296	12.167	-4.0503	-11.93	0	0	0	0
2.0402	12.113	-4.0365	-11.912	0	0	0	0
2.0606	12.086	-4.0139	-11.888	0	0	0	0
2.0965	12.089	-3.9802	-11.862	0	0	0	0
2.1512	12.126	-3.9324	-11.841	0	0	0	0
2.2247	12.201	-3.8678	-11.832	0	0	0	0
2.3128	12.312	-3.786	-11.839	0	0	0	0
2.4085	12.45	-3.6899	-11.865	0	0	0	0
2.5044	12.599	-3.5863	-11.907	0	0	0	0
2.5938	12.74	-3.483	-11.958	0	0	0	0
2.672	12.855	-3.3864	-12.012	0	0	0	0
2.7368	12.928	-3.2988	-12.062	0	0	0	0
2.7918	12.953	-3.2175	-12.107	0	0	0	0
2.8462	12.935	-3.1367	-12.146	0	0	0	0
2.9114	12.892	-3.0504	-12.18	0	0	0	0
2.9963	12.838	-2.9544	-12.209	0	0	0	0
3.1032	12.785	-2.8481	-12.236	0	0	0	0
3.2269	12.738	-2.733	-12.261	0	0	0	0
3.358	12.687	-2.6118	-12.291	0	0	0	0
3.4866	12.617	-2.4867	-12.33	0	0	0	0
3.6047	12.515	-2.3602	-12.381	0	0	0	0
3.7069	12.387	-2.2365	-12.441	3.6875	12.118	0	0
3.7904	12.247	-2.1213	-12.504	0	0	0	0
3.8539	12.109	-2.0199	-12.563	0	0	0	0
3.8988	11.98	-1.9353	-12.613	0	0	0	0
3.9298	11.863	-1.8679	-12.651	0	0	0	0
3.9523	11.756	-1.8153	-12.677	0	0	0	0
3.9708	11.663	-1.7737	-12.691	0	0	0	0
3.9887	11.588	-1.7376	-12.693	0	0	0	0
4.008	11.54	-1.7018	-12.688	0	0	0	0
4.0302	11.52	-1.6625	-12.679	0	0	0	0
4.0564	11.52	-1.6176	-12.672	0	0	0	0
4.0876	11.529	-1.5666	-12.674	0	0	4.036	11.525
4.1238	11.539	-1.5107	-12.687	0	0	0	0
4.1624	11.547	-1.452	-12.714	0	0	0	0
4.1996	11.552	-1.393	-12.755	0	0	0	0
4.2326	11.554	-1.3358	-12.807	0	0	0	0
4.2605	11.554	-1.2823	-12.867	0	0	0	0
4.2831	11.555	-1.2341	-12.927	0	0	0	0
4.3002	11.557	-1.1926	-12.981	0	0	0	0
4.3121	11.563	-1.1595	-13.023	0	0	0	0
4.3199	11.573	-1.1365	-13.051	0	0	0	0
4.3251	11.586	-1.1249	-13.066	0	0	0	0
4.3285	11.6	-1.1253	-13.072	0	0	0	0
4.3301	11.608	-1.1379	-13.073	0	0	0	0
4.3285	11.602	-1.1627	-13.072	0	0	0	0
4.3216	11.569	-1.1985	-13.073	0	0	0	0
4.3063	11.506	-1.2425	-13.079	0	0	0	0
4.2804	11.424	-1.29	-13.092	0	0	0	0
4.2421	11.341	-1.3353	-13.115	0	0	0	0
4.191	11.273	-1.3737	-13.147	0	0	0	0
4.1277	11.227	-1.4018	-13.184	0	0	0	0
4.0534	11.202	-1.4187	-13.223	0	0	0	0
3.9693	11.193	-1.4259	-13.256	0	0	0	0
3.8767	11.188	-1.4264	-13.281	0	0	0	0
3.7777	11.179	-1.4242	-13.293	0	0	0	0
3.6757	11.17	-1.4235	-13.292	0	0	0	0
3.5747	11.174	-1.4282	-13.28	0	0	0	0
3.4782	11.208	-1.442	-13.259	0	0	0	0
3.3883	11.276	-1.4672	-13.234	-1.4235	-13.182	0	0
3.305	11.37	-1.5044	-13.209	0	0	0	0
3.2273	11.471	-1.5514	-13.19	0	0	0	0
3.1543	11.564	-1.6037	-13.18	0	0	0	0
3.0847	11.64	-1.6563	-13.179	0	0	0	0
3.0169	11.702	-1.7047	-13.187	0	0	0	0
2.95	11.756	-1.746	-13.201	0	0	0	0
2.8853	11.809	-1.7783	-13.216	0	0	0	0
2.8254	11.866	-1.8011	-13.23	0	0	0	0
2.7721	11.925	-1.8152	-13.241	0	0	0	0
2.725	11.981	-1.823	-13.247	0	0	0	0
2.6807	12.028	-1.8279	-13.247	0	0	0	0
2.6351	12.063	-1.8329	-13.242	0	0	0	0
2.5857	12.083	-1.8409	-13.232	0	0	0	0
2.5334	12.089	-1.854	-13.216	0	0	0	0
2.481	12.085	-1.8735	-13.195	0	0	-1.8322	-13.165
2.4313	12.076	-1.8989	-13.172	0	0	0	0
2.3857	12.067	-1.9283	-13.149	0	0	0	0
2.3442	12.06	-1.9586	-13.129	0	0	0	0
2.306	12.056	-1.9873	-13.114	0	0	0	0
2.2701	12.057	-2.0132	-13.108	0	0	0	0
2.2358	12.064	-2.0364	-13.112	0	0	0	0
2.2036	12.08	-2.0582	-13.125	0	0	0	0
2.1743	12.106	-2.0796	-13.144	0	0	0	0
2.148	12.145	-2.1012	-13.166	0	0	0	0
2.1239	12.196	-2.1226	-13.188	0	0	0	0
2.0991	12.256	-2.1435	-13.212	0	0	0	0
2.0692	12.319	-2.1634	-13.237	0	0	0	0
2.0282	12.379	-2.1805	-13.266	0	0	0	0
1.9708	12.437	-2.1916	-13.296	0	0	0	0
1.8929	12.49	-2.1921	-13.326	0	0	0	0
1.7927	12.532	-2.1775	-13.351	0	0	0	0
1.6701	12.553	-2.1452	-13.368	0	0	0	0
1.5279	12.543	-2.0945	-13.376	0	0	0	0
1.3715	12.5	-2.0269	-13.375	0	0	0	0
1.2068	12.426	-1.9449	-13.368	0	0	0	0
1.0374	12.324	-1.8522	-13.362	0	0	0	0
0.86499	12.2	-1.7523	-13.36	0	0	0	0
0.69106	12.07	-1.6483	-13.362	0	0	0	0
0.51916	11.955	-1.5432	-13.364	0	0	0	0
0.35447	11.872	-1.4393	-13.364	0	0	0	0
0.2015	11.826	-1.3386	-13.358	0	0	0	0
0.061705	11.813	-1.2425	-13.349	0.007212	6.8429	0	0
-0.066337	11.821	-1.1523	-13.337	0	0	0	0
-0.1851	11.834	-1.0693	-13.326	0	0	0	0
-0.29637	11.841	-0.99456	-13.317	0	0	0	0
-0.40018	11.834	-0.92867	-13.308	0	0	0	0
-0.49484	11.811	-0.87064	-13.297	0	0	0	0
-0.57779	11.783	-0.81788	-13.283	0	0	0	0
-0.64695	11.76	-0.76704	-13.263	0	0	-0.45782	6.545
-0.70222	11.756	-0.71539	-13.24	0	0	0	0
-0.74628	11.78	-0.66145	-13.22	0	0	0	0
-0.78345	11.833	-0.6046	-13.209	0	0	0	0
-0.81794	11.907	-0.54479	-13.211	0	0	0	0
-0.85303	11.995	-0.48295	-13.228	0	0	0	0
-0.89069	12.086	-0.42096	-13.259	0	0	0	0
-0.93166	12.167	-0.36122	-13.301	0	0	0	0
-0.97592	12.223	-0.30668	-13.347	0	0	0	0
-1.0231	12.25	-0.26111	-13.389	0	0	0	0
-1.0721	12.255	-0.22829	-13.423	0	0	0	0
-1.1215	12.248	-0.21075	-13.446	0	0	0	0
-1.1686	12.238	-0.20916	-13.458	0	0	0	0
-1.2101	12.231	-0.22245	-13.46	0	0	0	0
-1.2427	12.23	-0.24823	-13.456	0	0	0	0
-1.2648	12.239	-0.28323	-13.445	0	0	0	0
-1.2762	12.262	-0.32342	-13.432	0	0	0	0
-1.277	12.3	-0.36398	-13.42	0	0	0	0
-1.2673	12.354	-0.40031	-13.411	0	0	0	0
-1.2467	12.417	-0.42967	-13.407	0	0	0	0
-1.2148	12.481	-0.45174	-13.406	0	0	0	0
-1.1716	12.536	-0.46771	-13.404	0	0	0	0
-1.1175	12.567	-0.4791	-13.392	0	0	0	0
-1.0515	12.558	-0.48767	-13.365	0	0	0	0
-0.97198	12.496	-0.49589	-13.321	0	0	0	0
-0.8774	12.384	-0.50707	-13.259	0	0	0	0
-0.76992	12.242	-0.52495	-13.185	-0.089216	-2.3579	0	0
-0.65582	12.099	-0.55263	-13.106	0	0	0	0
-0.54322	11.98	-0.5914	-13.032	0	0	0	0
-0.4394	11.894	-0.63983	-12.968	0	0	0	0
-0.34933	11.841	-0.69371	-12.919	0	0	0	0
-0.27515	11.816	-0.74665	-12.883	0	0	0	0
-0.21606	11.815	-0.792	-12.86	0	0	0	0
-0.16899	11.834	-0.82547	-12.847	0	0	0	0
-0.12966	11.868	-0.84653	-12.841	0	0	0	0
-0.09385	11.914	-0.85742	-12.838	0	0	0	0
-0.05877	11.963	-0.86135	-12.836	0	0	0	0
-0.022862	12.009	-0.86117	-12.832	0	0	0	0
0.015436	12.047	-0.85893	-12.823	0	0	0	0
0.057883	12.075	-0.85586	-12.808	0	0	0	0
0.10547	12.097	-0.85281	-12.786	0	0	0	0
0.1581	12.113	-0.85068	-12.76	0	0	-0.1519	-2.2795
0.21506	12.125	-0.85057	-12.731	0	0	0	0
0.27514	12.127	-0.85366	-12.701	0	0	0	0
0.33679	12.11	-0.86121	-12.673	0	0	0	0
0.39809	12.061	-0.87448	-12.652	0	0	0	0
0.4566	11.972	-0.89444	-12.637	0	0	0	0
0.50967	11.851	-0.92119	-12.629	0	0	0	0
0.55532	11.716	-0.9535	-12.627	0	0	0	0
0.59302	11.588	-0.98874	-12.63	0	0	0	0
0.62311	11.488	-1.0234	-12.635	0	0	0	0
0.6458	11.423	-1.0537	-12.643	0	0	0	0
0.66093	11.389	-1.0769	-12.651	0	0	0	0
0.66805	11.378	-1.0914	-12.661	0	0	0	0
0.66599	11.384	-1.0967	-12.673	0	0	0	0
0.65246	11.409	-1.0934	-12.689	0	0	0	0
0.62418	11.459	-1.0824	-12.708	0	0	0	0
0.57747	11.537	-1.0649	-12.732	0	0	0	0
0.50925	11.642	-1.0429	-12.761	0	0	0	0
0.41887	11.765	-1.0186	-12.796	0	0	0	0
0.30945	11.897	-0.99353	-12.838	0	0	0	0
0.18745	12.021	-0.96884	-12.884	0	0	0	0
0.060662	12.115	-0.94583	-12.931	0	0	0	0
-0.06446	12.157	-0.92582	-12.974	0	0	0	0
-0.18488	12.148	-0.90954	-13.01	0	0	0	0
-0.30071	12.105	-0.8972	-13.038	0	0	0	0
-0.41326	12.056	-0.88865	-13.058	0	0	0	0
-0.52361	12.018	-0.88326	-13.073	0	0	0	0
-0.6318	11.998	-0.87984	-13.086	0	0	0	0
-0.73669	11.99	-0.87669	-13.099	0	0	0	0
-0.83681	11.985	-0.87172	-13.114	0	0	0	0
-0.93151	11.981	-0.86257	-13.131	0	0	0	0
-1.0214	11.982	-0.84704	-13.146	0	0	0	0
-1.1087	11.997	-0.82366	-13.154	0	0	0	0
-1.1952	12.027	-0.79262	-13.153	0	0	0	0
-1.2809	12.072	-0.75633	-13.142	0	0	0	0
-1.3634	12.124	-0.71902	-13.124	0	0	0	0
-1.4383	12.174	-0.6851	-13.103	0	0	0	0
