## Supplementary material for "How to control unpredictable others in court-net sports": International match data: n6_1_1.txt

-0.38837	11.966	1.4758	-9.9257	0	0	-0.38832	11.957
-0.35031	11.929	1.4752	-9.8939	0	0	0	0
-0.31415	11.879	1.4728	-9.8583	0	0	0	0
-0.28202	11.812	1.4681	-9.8207	0	0	0	0
-0.25638	11.73	1.4611	-9.7855	0	0	0	0
-0.23826	11.643	1.4519	-9.7578	0	0	0	0
-0.22606	11.56	1.4414	-9.7397	0	0	0	0
-0.21583	11.488	1.4302	-9.7286	0	0	0	0
-0.20253	11.437	1.4188	-9.7189	0	0	0	0
-0.1812	11.414	1.4069	-9.7054	0	0	0	0
-0.14812	11.424	1.394	-9.6869	0	0	0	0
-0.10211	11.466	1.3798	-9.6666	0	0	0	0
-0.045485	11.535	1.3641	-9.6485	0	0	0	0
0.016547	11.621	1.3473	-9.6347	0	0	0	0
0.077439	11.713	1.3283	-9.6242	0	0	0	0
0.13089	11.8	1.3044	-9.6134	0	0	0	0
0.1721	11.871	1.2712	-9.5975	0	0	0	0
0.19916	11.925	1.2245	-9.5713	0	0	0	0
0.21374	11.969	1.1626	-9.5311	0	0	0	0
0.22002	12.013	1.0875	-9.4763	0	0	0	0
0.22244	12.06	1.0041	-9.4111	0	0	0	0
0.22425	12.108	0.91829	-9.3424	0	0	0	0
0.22724	12.155	0.83532	-9.2769	0	0	0	0
0.23178	12.203	0.75975	-9.2181	0	0	0	0
0.2368	12.257	0.69555	-9.1671	0.11787	-1.6263	0	0
0.24062	12.318	0.64579	-9.1228	0	0	0	0
0.24207	12.386	0.61154	-9.0835	0	0	0	0
0.24115	12.449	0.59126	-9.0473	0	0	0	0
0.23832	12.494	0.58143	-9.0139	0	0	0	0
0.23364	12.515	0.5779	-8.9846	0	0	0	0
0.22662	12.517	0.57704	-8.9612	0	0	0	0
0.2169	12.513	0.57634	-8.9449	0	0	0	0
0.20465	12.514	0.5743	-8.9353	0	0	0	0
0.19038	12.531	0.57003	-8.9305	0	0	0	0
0.17395	12.563	0.56297	-8.9277	0	0	0	0
0.15413	12.609	0.55309	-8.9236	0	0	0	0
0.12934	12.668	0.54091	-8.9154	0	0	-0.093777	-1.2657
0.098762	12.74	0.52703	-8.9006	0	0	0	0
0.062858	12.825	0.5117	-8.8778	0	0	0	0
0.023505	12.92	0.49474	-8.8468	0	0	0	0
-0.016494	13.018	0.47599	-8.8073	0	0	0	0
-0.054549	13.112	0.45613	-8.7605	0	0	0	0
-0.088887	13.196	0.43744	-8.7107	0	0	0	0
-0.1183	13.268	0.4235	-8.6649	0	0	0	0
-0.14206	13.327	0.41774	-8.63	0	0	0	0
-0.16081	13.374	0.42244	-8.6089	0	0	0	0
-0.17765	13.412	0.43815	-8.6004	0	0	0	0
-0.19831	13.446	0.46319	-8.6008	0	0	0	0
-0.22993	13.477	0.4936	-8.6055	0	0	0	0
-0.27931	13.505	0.52405	-8.6102	0	0	0	0
-0.3509	13.528	0.54922	-8.6132	0	0	0	0
-0.44548	13.543	0.5646	-8.6169	0	0	0	0
-0.55989	13.551	0.56656	-8.6278	0	0	0	0
-0.68827	13.554	0.55244	-8.6537	0	0	0	0
-0.82395	13.556	0.52135	-8.701	0	0	0	0
-0.96065	13.563	0.47483	-8.7721	0	0	0	0
-1.0932	13.58	0.41641	-8.8657	0	0	0	0
-1.219	13.609	0.35025	-8.9778	0	0	0	0
-1.3384	13.644	0.27998	-9.1036	0	0	0	0
-1.4546	13.673	0.2083	-9.2376	0	0	0	0
-1.571	13.688	0.13695	-9.3738	0	0	0	0
-1.6877	13.684	0.066863	-9.5051	0	0	0	0
-1.8009	13.666	-0.001252	-9.6259	0	0	0	0
-1.9051	13.642	-0.066244	-9.734	0	0	0	0
-1.9977	13.618	-0.12626	-9.8303	0	0	0	0
-2.0801	13.593	-0.17885	-9.9171	-1.0419	3.3289	0	0
-2.1565	13.568	-0.22168	-9.9961	0	0	0	0
-2.2317	13.544	-0.25346	-10.068	0	0	0	0
-2.3094	13.523	-0.27468	-10.132	0	0	0	0
-2.3915	13.516	-0.28737	-10.19	0	0	0	0
-2.4784	13.533	-0.2936	-10.245	0	0	0	0
-2.5691	13.578	-0.29407	-10.3	0	0	0	0
-2.6625	13.645	-0.28826	-10.359	0	0	0	0
-2.7568	13.725	-0.27546	-10.423	0	0	0	0
-2.8501	13.808	-0.25592	-10.495	0	0	-2.8151	13.599
-2.9395	13.88	-0.23125	-10.579	0	0	0	0
-3.0225	13.928	-0.20399	-10.677	0	0	0	0
-3.0962	13.948	-0.17648	-10.788	0	0	0	0
-3.1574	13.945	-0.15032	-10.904	0	0	0	0
-3.2033	13.924	-0.12615	-11.017	0	0	0	0
-3.2329	13.885	-0.10388	-11.119	0	0	0	0
-3.2477	13.829	-0.083468	-11.209	0	0	0	0
-3.2506	13.755	-0.065732	-11.286	0	0	0	0
-3.2458	13.674	-0.05296	-11.354	0	0	0	0
-3.2372	13.599	-0.049314	-11.414	0	0	0	0
-3.2278	13.544	-0.060293	-11.466	0	0	0	0
-3.2175	13.514	-0.091037	-11.515	0	0	0	0
-3.2037	13.511	-0.1443	-11.56	0	0	0	0
-3.1829	13.534	-0.21914	-11.603	0	0	0	0
-3.1516	13.585	-0.31112	-11.642	0	0	0	0
-3.1074	13.655	-0.41361	-11.676	0	0	0	0
-3.0486	13.733	-0.51899	-11.703	0	0	0	0
-2.9751	13.802	-0.62006	-11.725	0	0	0	0
-2.8891	13.851	-0.71196	-11.745	0	0	0	0
-2.7957	13.872	-0.79329	-11.768	0	0	0	0
-2.7012	13.866	-0.86555	-11.8	0	0	0	0
-2.6101	13.833	-0.9316	-11.844	0	0	0	0
-2.5239	13.782	-0.99428	-11.902	0	0	0	0
-2.4429	13.722	-1.0552	-11.971	0	0	0	0
-2.3647	13.668	-1.1142	-12.047	0	0	0	0
-2.2847	13.627	-1.1699	-12.128	0	0	0	0
-2.1979	13.598	-1.2217	-12.214	0	0	0	0
-2.1001	13.577	-1.2715	-12.307	0	0	0	0
-1.9887	13.558	-1.3224	-12.407	0	0	0	0
-1.8635	13.543	-1.378	-12.513	0	0	0	0
-1.7268	13.538	-1.4405	-12.62	0	0	0	0
-1.5829	13.547	-1.5102	-12.723	0	0	0	0
-1.4372	13.568	-1.5855	-12.819	0	0	0	0
-1.296	13.594	-1.6646	-12.906	0	0	0	0
-1.166	13.616	-1.7456	-12.989	0	0	0	0
-1.0529	13.625	-1.8252	-13.073	0	0	0	0
-0.95951	13.619	-1.899	-13.166	0	0	0	0
-0.88571	13.598	-1.9629	-13.268	-2.0237	-13.312	0	0
-0.82886	13.57	-2.0147	-13.376	0	0	0	0
-0.78526	13.544	-2.0544	-13.481	0	0	0	0
-0.75054	13.523	-2.0835	-13.572	0	0	0	0
-0.71972	13.504	-2.1041	-13.64	0	0	0	0
-0.68798	13.486	-2.1184	-13.681	0	0	0	0
-0.65152	13.471	-2.1292	-13.697	0	0	0	0
-0.60777	13.464	-2.1395	-13.697	0	0	0	0
-0.55489	13.471	-2.1517	-13.687	0	0	0	0
-0.49183	13.496	-2.1678	-13.677	0	0	-2.1726	-13.582
-0.4188	13.542	-2.1891	-13.674	0	0	0	0
-0.33726	13.604	-2.2169	-13.684	0	0	0	0
-0.24954	13.672	-2.2509	-13.706	0	0	0	0
-0.15878	13.737	-2.2885	-13.739	0	0	0	0
-0.069509	13.791	-2.3255	-13.778	0	0	0	0
0.012487	13.826	-2.3581	-13.819	0	0	0	0
0.082088	13.838	-2.3842	-13.86	0	0	0	0
0.13717	13.824	-2.404	-13.896	0	0	0	0
0.17956	13.784	-2.4191	-13.927	0	0	0	0
0.21383	13.72	-2.4324	-13.949	0	0	0	0
0.24481	13.641	-2.4468	-13.961	0	0	0	0
0.2763	13.562	-2.4642	-13.965	0	0	0	0
0.31103	13.499	-2.4846	-13.96	0	0	0	0
0.3511	13.463	-2.5051	-13.948	0	0	0	0
0.39819	13.46	-2.5211	-13.932	0	0	0	0
0.45301	13.491	-2.5282	-13.915	0	0	0	0
0.51387	13.557	-2.5231	-13.895	0	0	0	0
0.57666	13.653	-2.5038	-13.875	0	0	0	0
0.6367	13.774	-2.4695	-13.853	0	0	0	0
0.69042	13.907	-2.4216	-13.833	0	0	0	0
0.73544	14.037	-2.363	-13.816	0	0	0	0
0.77008	14.147	-2.2974	-13.802	0	0	0	0
0.79368	14.234	-2.2282	-13.792	0.80638	14.205	0	0
0.80731	14.3	-2.1588	-13.783	0	0	0	0
0.81353	14.355	-2.0924	-13.772	0	0	0	0
0.81563	14.402	-2.0312	-13.759	0	0	0	0
0.81699	14.441	-1.9758	-13.742	0	0	0	0
0.82076	14.463	-1.9251	-13.722	0	0	0	0
0.82954	14.46	-1.878	-13.7	0	0	0	0
0.845	14.429	-1.8337	-13.675	0	0	0	0
0.86716	14.369	-1.7918	-13.649	0	0	0	0
0.89393	14.289	-1.7526	-13.621	0	0	0	0
0.92157	14.202	-1.7163	-13.591	0	0	0	0
0.94605	14.122	-1.6832	-13.558	0	0	0	0
0.96465	14.057	-1.6536	-13.524	0	0	0	0
0.97695	14.011	-1.6282	-13.489	0	0	0	0
0.98459	13.982	-1.6078	-13.453	0	0	0	0
0.99007	13.968	-1.5928	-13.417	0	0	0	0
0.99566	13.968	-1.5831	-13.382	0	0	0	0
1.0029	13.981	-1.5776	-13.346	0	0	0	0
1.0125	14.011	-1.5747	-13.309	0	0	0	0
1.0244	14.062	-1.5727	-13.267	0	0	0	0
1.0382	14.138	-1.5699	-13.219	0	0	1.0463	13.975
1.0537	14.235	-1.5646	-13.167	0	0	0	0
1.0714	14.344	-1.5557	-13.116	0	0	0	0
1.0916	14.443	-1.5425	-13.069	0	0	0	0
1.1138	14.513	-1.5255	-13.032	0	0	0	0
1.1367	14.541	-1.5057	-13.007	0	0	0	0
1.1575	14.527	-1.484	-12.992	0	0	0	0
1.1726	14.478	-1.4615	-12.984	0	0	0	0
1.1797	14.407	-1.44	-12.975	0	0	0	0
1.1789	14.331	-1.422	-12.964	0	0	0	0
1.1721	14.265	-1.4114	-12.95	0	0	0	0
1.1616	14.223	-1.4139	-12.933	0	0	0	0
1.1492	14.207	-1.4361	-12.916	0	0	0	0
1.136	14.215	-1.4829	-12.9	0	0	0	0
1.1224	14.236	-1.5553	-12.884	0	0	0	0
1.108	14.264	-1.6507	-12.868	0	0	0	0
1.0921	14.292	-1.7637	-12.85	0	0	0	0
1.0735	14.318	-1.8884	-12.83	0	0	0	0
1.0507	14.338	-2.0184	-12.81	0	0	0	0
1.0216	14.348	-2.1473	-12.792	0	0	0	0
0.98474	14.34	-2.2698	-12.777	0	0	0	0
0.93989	14.308	-2.3835	-12.764	0	0	0	0
0.88822	14.252	-2.4896	-12.754	0	0	0	0
0.83189	14.18	-2.5912	-12.743	0	0	0	0
0.7736	14.099	-2.6916	-12.732	0	0	0	0
0.71559	14.013	-2.7924	-12.726	0	0	0	0
0.65898	13.919	-2.8928	-12.729	0	0	0	0
0.60442	13.811	-2.9902	-12.747	0	0	0	0
0.5529	13.689	-3.0806	-12.779	0	0	0	0
0.50564	13.559	-3.161	-12.822	0	0	0	0
0.46418	13.431	-3.2299	-12.869	0	0	0	0
0.43046	13.307	-3.2879	-12.912	0	0	0	0
0.40614	13.18	-3.3378	-12.951	0	0	0	0
0.39184	13.05	-3.3822	-12.986	0	0	0	0
0.38738	12.924	-3.4234	-13.022	0	0	0	0
0.39231	12.812	-3.4639	-13.058	0	0	0	0
0.40604	12.725	-3.5071	-13.093	-3.4248	-13.045	0	0
0.42755	12.672	-3.5554	-13.124	0	0	0	0
0.45543	12.651	-3.6097	-13.15	0	0	0	0
0.4883	12.656	-3.6694	-13.169	0	0	0	0
0.52511	12.677	-3.7327	-13.181	0	0	0	0
0.56504	12.7	-3.7958	-13.187	0	0	0	0
0.6071	12.709	-3.8542	-13.186	0	0	0	0
0.64947	12.698	-3.9045	-13.181	0	0	0	0
0.68947	12.67	-3.9451	-13.174	0	0	0	0
0.7242	12.636	-3.9762	-13.168	0	0	0	0
0.75188	12.603	-3.9989	-13.165	0	0	0	0
0.77274	12.569	-4.0151	-13.165	0	0	0	0
0.78884	12.532	-4.0272	-13.166	0	0	0	0
0.80337	12.496	-4.0381	-13.167	0	0	0	0
0.82022	12.466	-4.0508	-13.167	0	0	0	0
0.84361	12.451	-4.068	-13.164	0	0	-4.0389	-13.133
0.87671	12.452	-4.0918	-13.159	0	0	0	0
0.92009	12.473	-4.124	-13.152	0	0	0	0
0.97143	12.512	-4.1659	-13.145	0	0	0	0
1.0269	12.566	-4.2176	-13.139	0	0	0	0
1.0827	12.628	-4.2773	-13.135	0	0	0	0
1.1351	12.691	-4.3412	-13.132	0	0	0	0
1.1816	12.753	-4.4053	-13.131	0	0	0	0
1.2206	12.809	-4.4657	-13.135	0	0	0	0
1.2522	12.855	-4.5192	-13.145	0	0	0	0
1.2778	12.884	-4.564	-13.156	0	0	0	0
1.3012	12.889	-4.6001	-13.165	0	0	0	0
1.3282	12.869	-4.6288	-13.168	0	0	0	0
1.3646	12.832	-4.6517	-13.165	0	0	0	0
1.4145	12.792	-4.6693	-13.159	0	0	0	0
1.478	12.757	-4.681	-13.151	0	0	0	0
1.5515	12.735	-4.6855	-13.142	0	0	0	0
1.6281	12.727	-4.6804	-13.132	0	0	0	0
1.7006	12.731	-4.6627	-13.116	0	0	0	0
1.7637	12.741	-4.6286	-13.093	0	0	0	0
1.8154	12.752	-4.5747	-13.063	0	0	0	0
1.8574	12.766	-4.4986	-13.03	0	0	0	0
1.8933	12.787	-4.4	-12.999	0	0	0	0
1.9274	12.824	-4.281	-12.972	1.8924	12.695	0	0
1.9623	12.883	-4.1468	-12.949	0	0	0	0
1.9996	12.96	-4.0053	-12.926	0	0	0	0
2.04	13.044	-3.8642	-12.898	0	0	0	0
2.0837	13.117	-3.7295	-12.865	0	0	0	0
2.1297	13.164	-3.604	-12.829	0	0	0	0
2.1755	13.178	-3.4888	-12.793	0	0	0	0
2.2181	13.161	-3.3847	-12.761	0	0	0	0
2.2544	13.123	-3.2916	-12.736	0	0	0	0
2.2814	13.077	-3.2083	-12.721	0	0	0	0
2.2979	13.03	-3.1325	-12.716	0	0	0	0
2.3052	12.987	-3.0627	-12.72	0	0	0	0
2.3068	12.953	-2.9984	-12.73	0	0	0	0
2.3066	12.93	-2.9395	-12.74	0	0	0	0
2.3071	12.917	-2.8848	-12.747	0	0	0	0
2.3084	12.912	-2.8323	-12.746	0	0	0	0
2.31	12.915	-2.7801	-12.739	0	0	0	0
2.3112	12.925	-2.7262	-12.724	0	0	0	0
2.3116	12.941	-2.6697	-12.704	0	0	2.307	12.894
2.3112	12.962	-2.6116	-12.681	0	0	0	0
2.3099	12.989	-2.5538	-12.659	0	0	0	0
2.3077	13.014	-2.4975	-12.641	0	0	0	0
2.3052	13.031	-2.4437	-12.628	0	0	0	0
2.3027	13.029	-2.3927	-12.62	0	0	0	0
2.3005	13.006	-2.3458	-12.616	0	0	0	0
2.2984	12.962	-2.3051	-12.616	0	0	0	0
2.2945	12.899	-2.2724	-12.619	0	0	0	0
2.2858	12.817	-2.2462	-12.623	0	0	0	0
2.2685	12.718	-2.2215	-12.626	0	0	0	0
2.2392	12.605	-2.1904	-12.622	0	0	0	0
2.1966	12.486	-2.1445	-12.607	0	0	0	0
2.1433	12.371	-2.0769	-12.577	0	0	0	0
2.0856	12.276	-1.9847	-12.531	0	0	0	0
2.0305	12.211	-1.8702	-12.472	0	0	0	0
1.9823	12.181	-1.7399	-12.405	0	0	0	0
1.9419	12.181	-1.6011	-12.339	0	0	0	0
1.9081	12.201	-1.4611	-12.28	0	0	0	0
1.8785	12.231	-1.3275	-12.23	0	0	0	0
1.8506	12.264	-1.2086	-12.188	0	0	0	0
1.8206	12.303	-1.1108	-12.154	0	0	0	0
1.7848	12.35	-1.0351	-12.129	0	0	0	0
1.7403	12.407	-0.97702	-12.111	0	0	0	0
1.6862	12.47	-0.92935	-12.1	0	0	0	0
1.6223	12.532	-0.88521	-12.092	0	0	0	0
1.5495	12.589	-0.84018	-12.089	0	0	0	0
1.4698	12.64	-0.79302	-12.092	0	0	0	0
1.3872	12.682	-0.74501	-12.103	0	0	0	0
1.3059	12.713	-0.69876	-12.121	0	0	0	0
1.2295	12.731	-0.65744	-12.142	0	0	0	0
1.1602	12.741	-0.62382	-12.158	0	0	0	0
1.0996	12.753	-0.59937	-12.169	0	0	0	0
1.0482	12.775	-0.58401	-12.175	0	0	0	0
1.0058	12.806	-0.57666	-12.18	0	0	0	0
0.97094	12.842	-0.57617	-12.19	0	0	0	0
0.94143	12.874	-0.58205	-12.21	0	0	0	0
0.91407	12.9	-0.59481	-12.247	0	0	0	0
0.88549	12.922	-0.61542	-12.304	0	0	0	0
0.85218	12.944	-0.64432	-12.382	0	0	0	0
0.81069	12.967	-0.68029	-12.471	0	0	0	0
0.7587	12.987	-0.72063	-12.56	0	0	0	0
0.6961	13.004	-0.76309	-12.639	0	0	0	0
0.62466	13.022	-0.80726	-12.704	0	0	0	0
0.54686	13.046	-0.85386	-12.756	0	0	0	0
0.46567	13.08	-0.90409	-12.8	0	0	0	0
0.38459	13.125	-0.96021	-12.841	0	0	0	0
0.30695	13.183	-1.0251	-12.882	0	0	0	0
0.23551	13.25	-1.1003	-12.925	-1.0411	-12.883	0	0
0.17255	13.317	-1.1837	-12.969	0	0	0	0
0.11965	13.37	-1.2704	-13.014	0	0	0	0
0.077551	13.402	-1.3549	-13.06	0	0	0	0
0.046526	13.409	-1.4326	-13.108	0	0	0	0
0.02653	13.393	-1.502	-13.158	0	0	0	0
0.016983	13.36	-1.5649	-13.21	0	0	0	0
0.016509	13.317	-1.6245	-13.259	0	0	0	0
0.022661	13.277	-1.6834	-13.304	0	0	0	0
0.031842	13.247	-1.7426	-13.342	0	0	0	0
0.040263	13.234	-1.8017	-13.374	0	0	0	0
0.045654	13.236	-1.8588	-13.402	0	0	0	0
0.047927	13.248	-1.9124	-13.429	0	0	0	0
0.048259	13.264	-1.961	-13.456	0	0	0	0
0.047897	13.279	-2.0041	-13.481	0	0	-2.0141	-13.48
0.047582	13.291	-2.0413	-13.506	0	0	0	0
0.04745	13.301	-2.0723	-13.532	0	0	0	0
0.047049	13.309	-2.0965	-13.563	0	0	0	0
0.045363	13.318	-2.1134	-13.6	0	0	0	0
0.041071	13.33	-2.1231	-13.645	0	0	0	0
0.033428	13.346	-2.1271	-13.69	0	0	0	0
0.02344	13.365	-2.1274	-13.731	0	0	0	0
0.01396	13.385	-2.1257	-13.761	0	0	0	0
0.00853	13.401	-2.1236	-13.778	0	0	0	0
0.010308	13.409	-2.1219	-13.785	0	0	0	0
0.021772	13.409	-2.121	-13.782	0	0	0	0
0.044739	13.401	-2.1211	-13.772	0	0	0	0
0.080297	13.387	-2.1222	-13.757	0	0	0	0
0.12888	13.369	-2.1233	-13.74	0	0	0	0
0.19043	13.349	-2.1232	-13.724	0	0	0	0
0.26412	13.327	-2.1202	-13.712	0	0	0	0
0.34716	13.31	-2.1123	-13.707	0	0	0	0
0.43398	13.304	-2.098	-13.706	0	0	0	0
0.51723	13.318	-2.0766	-13.707	0	0	0	0
0.59042	13.348	-2.0483	-13.706	0	0	0	0
0.6504	13.39	-2.0141	-13.7	0	0	0	0
0.69773	13.438	-1.9762	-13.69	0	0	0	0
0.73509	13.49	-1.9368	-13.678	0	0	0	0
0.76557	13.54	-1.8981	-13.664	0	0	0	0
0.7921	13.583	-1.8615	-13.645	0.8112	13.532	0	0
0.81792	13.613	-1.8275	-13.62	0	0	0	0
0.84721	13.626	-1.7954	-13.586	0	0	0	0
0.88464	13.624	-1.7645	-13.544	0	0	0	0
0.93357	13.612	-1.7349	-13.495	0	0	0	0
0.99392	13.601	-1.7072	-13.443	0	0	0	0
1.0613	13.596	-1.6821	-13.394	0	0	0	0
1.1286	13.597	-1.6597	-13.351	0	0	0	0
1.1893	13.598	-1.6392	-13.317	0	0	0	0
1.2391	13.594	-1.6194	-13.29	0	0	0	0
1.2764	13.583	-1.5989	-13.266	0	0	0	0
1.3018	13.564	-1.5772	-13.244	0	0	0	0
1.3173	13.536	-1.5553	-13.221	0	0	0	0
1.3257	13.506	-1.5351	-13.197	0	0	0	0
1.3298	13.48	-1.5178	-13.169	0	0	0	0
1.3329	13.466	-1.5035	-13.134	0	0	0	0
1.3376	13.466	-1.492	-13.088	0	0	0	0
1.3466	13.479	-1.4828	-13.031	0	0	0	0
1.3621	13.501	-1.4748	-12.963	0	0	0	0
1.3865	13.532	-1.4665	-12.885	0	0	1.3542	13.496
1.4222	13.569	-1.4562	-12.803	0	0	0	0
1.4693	13.613	-1.4425	-12.721	0	0	0	0
1.5252	13.662	-1.425	-12.647	0	0	0	0
1.5848	13.713	-1.4047	-12.587	0	0	0	0
1.6433	13.762	-1.3837	-12.544	0	0	0	0
1.6983	13.806	-1.3641	-12.517	0	0	0	0
1.749	13.842	-1.3481	-12.505	0	0	0	0
1.7955	13.868	-1.3379	-12.502	0	0	0	0
1.8373	13.885	-1.3363	-12.506	0	0	0	0
1.8738	13.895	-1.3472	-12.515	0	0	0	0
1.904	13.899	-1.3751	-12.526	0	0	0	0
1.927	13.901	-1.4241	-12.539	0	0	0	0
1.9429	13.901	-1.4961	-12.553	0	0	0	0
1.9528	13.903	-1.5903	-12.567	0	0	0	0
1.9584	13.908	-1.7031	-12.579	0	0	0	0
1.9614	13.917	-1.8284	-12.587	0	0	0	0
1.9626	13.93	-1.9594	-12.592	0	0	0	0
1.9609	13.944	-2.0888	-12.593	0	0	0	0
1.9539	13.958	-2.2101	-12.592	0	0	0	0
1.938	13.971	-2.3194	-12.589	0	0	0	0
1.9102	13.977	-2.4167	-12.583	0	0	0	0
1.8695	13.974	-2.5043	-12.577	0	0	0	0
1.8177	13.96	-2.5855	-12.57	0	0	0	0
1.7574	13.936	-2.6629	-12.563	0	0	0	0
1.6909	13.906	-2.7394	-12.554	0	0	0	0
1.6201	13.872	-2.8178	-12.539	0	0	0	0
1.5466	13.839	-2.9008	-12.511	0	0	0	0
1.4717	13.808	-2.9899	-12.465	0	0	0	0
1.3963	13.772	-3.0861	-12.394	0	0	0	0
1.3207	13.721	-3.191	-12.3	0	0	0	0
1.2439	13.651	-3.306	-12.186	0	0	0	0
1.1652	13.568	-3.4309	-12.059	0	0	0	0
1.0852	13.479	-3.5628	-11.924	0	0	0	0
1.0063	13.394	-3.695	-11.787	-3.7375	-11.727	0	0
0.93176	13.318	-3.8193	-11.649	0	0	0	0
0.86513	13.256	-3.9286	-11.514	0	0	0	0
0.80919	13.212	-4.0194	-11.388	0	0	0	0
0.76568	13.186	-4.0919	-11.274	0	0	0	0
0.73521	13.174	-4.1501	-11.175	0	0	0	0
0.71665	13.173	-4.2003	-11.093	0	0	0	0
0.70684	13.177	-4.2491	-11.027	0	0	0	0
0.70179	13.18	-4.3014	-10.976	0	0	0	0
0.69854	13.173	-4.3586	-10.939	0	0	0	0
0.69601	13.154	-4.4183	-10.913	0	0	0	0
0.69483	13.125	-4.4771	-10.898	0	0	0	0
0.69601	13.096	-4.5324	-10.888	0	0	0	0
0.69985	13.082	-4.5827	-10.877	0	0	0	0
0.70586	13.092	-4.6269	-10.861	0	0	-4.6362	-10.84
0.71306	13.122	-4.6644	-10.84	0	0	0	0
0.72012	13.159	-4.6959	-10.815	0	0	0	0
0.72565	13.191	-4.7236	-10.787	0	0	0	0
0.72862	13.212	-4.7504	-10.755	0	0	0	0
0.72866	13.223	-4.7782	-10.72	0	0	0	0
0.72647	13.232	-4.8066	-10.683	0	0	0	0
0.72377	13.246	-4.8335	-10.647	0	0	0	0
0.72303	13.262	-4.8567	-10.615	0	0	0	0
0.72719	13.276	-4.8751	-10.586	0	0	0	0
0.73944	13.286	-4.889	-10.557	0	0	0	0
0.76281	13.289	-4.8991	-10.527	0	0	0	0
0.79929	13.285	-4.9059	-10.494	0	0	0	0
0.84911	13.274	-4.9096	-10.461	0	0	0	0
0.91025	13.259	-4.9094	-10.433	0	0	0	0
0.97857	13.247	-4.9041	-10.41	0	0	0	0
1.0491	13.246	-4.892	-10.394	0	0	0	0
1.1174	13.254	-4.8708	-10.384	0	0	0	0
1.1801	13.262	-4.8381	-10.378	0	0	0	0
1.236	13.259	-4.7917	-10.377	0	0	0	0
1.2868	13.24	-4.73	-10.381	1.319	13.364	0	0
1.3376	13.209	-4.6537	-10.392	0	0	0	0
1.3953	13.178	-4.5651	-10.41	0	0	0	0
1.4664	13.163	-4.4678	-10.437	0	0	0	0
1.5546	13.172	-4.3662	-10.469	0	0	0	0
1.6579	13.203	-4.2649	-10.501	0	0	0	0
1.77	13.247	-4.1685	-10.53	0	0	0	0
1.8818	13.292	-4.0809	-10.555	0	0	0	0
1.984	13.328	-4.0036	-10.577	0	0	0	0
2.0697	13.353	-3.9348	-10.6	0	0	0	0
2.1362	13.372	-3.8705	-10.627	0	0	0	0
2.1859	13.394	-3.8055	-10.658	0	0	0	0
2.2262	13.431	-3.7352	-10.69	0	0	0	0
2.2651	13.486	-3.6568	-10.72	0	0	0	0
2.3087	13.556	-3.5703	-10.744	0	0	0	0
2.3592	13.632	-3.4774	-10.76	0	0	0	0
2.4157	13.702	-3.3793	-10.771	0	0	0	0
2.4764	13.762	-3.2769	-10.781	0	0	2.4868	13.827
2.5404	13.806	-3.1709	-10.798	0	0	0	0
2.607	13.83	-3.0629	-10.827	0	0	0	0
2.6757	13.835	-2.9557	-10.874	0	0	0	0
2.7463	13.826	-2.8533	-10.935	0	0	0	0
2.8187	13.81	-2.7604	-11.007	0	0	0	0
2.8911	13.796	-2.6808	-11.081	0	0	0	0
2.9589	13.792	-2.616	-11.149	0	0	0	0
3.0166	13.804	-2.5647	-11.203	0	0	0	0
3.0607	13.832	-2.5246	-11.239	0	0	0	0
3.0915	13.871	-2.4928	-11.257	0	0	0	0
3.1121	13.916	-2.466	-11.262	0	0	0	0
3.127	13.958	-2.4403	-11.263	0	0	0	0
3.1404	13.995	-2.4124	-11.266	0	0	0	0
3.155	14.022	-2.38	-11.277	0	0	0	0
3.1714	14.039	-2.3432	-11.296	0	0	0	0
3.1883	14.051	-2.3042	-11.323	0	0	0	0
3.2036	14.068	-2.2664	-11.352	0	0	0	0
3.2154	14.089	-2.2335	-11.379	0	0	0	0
3.2233	14.109	-2.2088	-11.397	0	0	0	0
3.2274	14.121	-2.1948	-11.404	0	0	0	0
3.2279	14.124	-2.1926	-11.398	0	0	0	0
3.2247	14.125	-2.2025	-11.381	0	0	0	0
3.2164	14.127	-2.2242	-11.354	0	0	0	0
3.1996	14.134	-2.2577	-11.323	0	0	0	0
3.1704	14.144	-2.304	-11.292	0	0	0	0
3.1263	14.151	-2.3642	-11.266	0	0	0	0
3.0677	14.154	-2.4389	-11.247	0	0	0	0
2.9971	14.149	-2.5272	-11.236	0	0	0	0
2.9182	14.133	-2.6253	-11.234	0	0	0	0
2.8355	14.101	-2.7275	-11.239	0	0	0	0
2.7532	14.046	-2.8285	-11.248	0	0	0	0
2.6729	13.961	-2.9266	-11.255	0	0	0	0
2.5943	13.844	-3.0241	-11.255	0	0	0	0
2.5165	13.699	-3.1258	-11.243	0	0	0	0
2.4391	13.534	-3.2356	-11.217	0	0	0	0
2.3612	13.36	-3.3532	-11.179	0	0	0	0
2.2813	13.187	-3.4757	-11.133	0	0	0	0
2.1987	13.027	-3.6006	-11.079	0	0	0	0
2.1145	12.889	-3.7274	-11.015	0	0	0	0
2.0307	12.781	-3.857	-10.94	0	0	0	0
1.9486	12.703	-3.9913	-10.856	0	0	0	0
1.8678	12.644	-4.1332	-10.766	-4.0236	-10.807	0	0
1.7865	12.589	-4.2836	-10.675	0	0	0	0
1.7034	12.522	-4.4388	-10.59	0	0	0	0
1.619	12.436	-4.5916	-10.517	0	0	0	0
1.5357	12.325	-4.7346	-10.457	0	0	0	0
1.457	12.191	-4.864	-10.406	0	0	0	0
1.386	12.042	-4.9792	-10.358	0	0	0	0
1.324	11.889	-5.0819	-10.313	0	0	0	0
1.2705	11.738	-5.1734	-10.269	0	0	0	0
1.2241	11.589	-5.2545	-10.224	0	0	-5.2893	-10.216
1.1827	11.434	-5.3251	-10.178	0	0	0	0
1.1429	11.269	-5.3862	-10.13	0	0	0	0
1.1011	11.088	-5.44	-10.084	0	0	0	0
1.0548	10.897	-5.4893	-10.04	0	0	0	0
1.004	10.705	-5.536	-9.9988	0	0	0	0
0.95108	10.523	-5.581	-9.9587	0	0	0	0
0.89895	10.355	-5.6254	-9.9195	0	0	0	0
0.85042	10.201	-5.671	-9.8809	0	0	0	0
0.80745	10.057	-5.7198	-9.8418	0	0	0	0
0.76987	9.9182	-5.7723	-9.8014	0	0	0	0
0.73492	9.7817	-5.8266	-9.7611	0	0	0	0
0.6986	9.6453	-5.8787	-9.7262	0	0	0	0
0.65726	9.507	-5.9241	-9.7028	0	0	0	0
0.60853	9.3649	-5.9603	-9.693	0	0	0	0
0.55093	9.2181	-5.9874	-9.6947	0	0	0	0
0.48332	9.0634	-6.007	-9.7035	0	0	0	0
0.40518	8.8965	-6.0207	-9.7152	0	0	0	0
0.31759	8.717	-6.0298	-9.7259	0	0	0	0
0.22326	8.5299	-6.035	-9.7329	0	0	0	0
0.12585	8.3443	-6.0366	-9.7348	0	0	0	0
0.029768	8.1697	-6.0343	-9.731	0	0	0	0
-0.060348	8.0126	-6.0275	-9.722	0	0	0	0
-0.14126	7.8731	-6.0156	-9.7093	0	0	0	0
-0.21293	7.7463	-5.9975	-9.6946	0	0	0	0
-0.27876	7.6274	-5.9714	-9.6795	0	0	0	0
-0.34446	7.516	-5.9339	-9.6635	-0.30752	7.4039	0	0
-0.41638	7.4142	-5.8802	-9.6445	0	0	0	0
-0.49964	7.3245	-5.806	-9.6199	0	0	0	0
-0.59691	7.2494	-5.7097	-9.5877	0	0	0	0
-0.70815	7.193	-5.5937	-9.5492	0	0	0	0
-0.83146	7.1593	-5.4649	-9.5099	0	0	0	0
-0.9651	7.149	-5.3325	-9.4786	0	0	-0.93399	6.7724
-1.1084	7.1552	-5.2045	-9.4625	0	0	0	0
-1.2598	7.1612	-5.0843	-9.4631	0	0	0	0
-1.4149	7.1437	-4.97	-9.4773	0	0	0	0
-1.568	7.0822	-4.8555	-9.5008	0	0	0	0
-1.7157	6.9676	-4.7327	-9.5308	0	0	0	0
-1.8585	6.804	-4.5967	-9.5657	0	0	0	0
-1.9991	6.6037	-4.4499	-9.6041	0	0	0	0
-2.1392	6.3817	-4.2999	-9.6446	0	0	0	0
-2.2774	6.1522	-4.1529	-9.685	0	0	0	0
-2.4092	5.9263	-4.0108	-9.7224	0	0	0	0
-2.5304	5.7123	-3.8714	-9.7532	0	0	0	0
-2.6407	5.5189	-3.7298	-9.7751	0	0	0	0
-2.7428	5.3542	-3.5802	-9.7918	0	0	0	0
-2.8399	5.2225	-3.4196	-9.8121	0	0	0	0
-2.9346	5.1216	-3.2495	-9.8463	0	0	0	0
-3.0276	5.0437	-3.0738	-9.9006	0	0	0	0
-3.117	4.9794	-2.8981	-9.9733	0	0	0	0
-3.1995	4.9211	-2.7287	-10.053	0	0	0	0
-3.2723	4.8644	-2.5714	-10.121	0	0	0	0
-3.3344	4.8077	-2.4285	-10.166	0	0	0	0
-3.3862	4.754	-2.2976	-10.182	3.8986	-11.462	0	0
-3.4294	4.7096	-2.1733	-10.178	0	0	3.9456	-12.019
-3.4671	4.6801	-2.0506	-10.167	0	0	0	0
-3.5043	4.6675	-1.9272	-10.164	0	0	0	0
-3.5467	4.6708	-1.8027	-10.18	0	0	0	0
-3.5989	4.6869	-1.6777	-10.216	0	0	0	0
-3.6615	4.7107	-1.5545	-10.272	0	0	0	0
-3.7308	4.736	-1.4367	-10.343	0	0	0	0
-3.8006	4.7569	-1.3275	-10.426	0	0	0	0
-3.8645	4.7703	-1.2289	-10.515	0	0	0	0
-3.9169	4.7769	-1.1418	-10.603	0	0	0	0
-3.955	4.7804	-1.0655	-10.687	0	0	0	0
