## Supplementary material for "How to control unpredictable others in court-net sports": International match data: n6_1_2.txt

0.97717	12.113	-4.4094	-10.813	0	0	0.97885	12.134
0.97342	12.037	-4.4238	-10.758	0	0	0	0
0.96501	11.933	-4.4287	-10.722	0	0	0	0
0.95368	11.814	-4.4255	-10.708	0	0	0	0
0.94171	11.696	-4.4174	-10.712	0	0	0	0
0.93114	11.595	-4.4082	-10.731	0	0	0	0
0.92332	11.521	-4.401	-10.759	0	0	0	0
0.91896	11.478	-4.3973	-10.792	0	0	0	0
0.91837	11.463	-4.3954	-10.821	0	0	0	0
0.92176	11.47	-4.3916	-10.842	0	0	0	0
0.92922	11.49	-4.381	-10.851	0	0	0	0
0.94063	11.516	-4.3587	-10.848	0	0	0	0
0.95575	11.541	-4.3208	-10.839	0	0	0	0
0.97439	11.566	-4.2656	-10.831	0	0	0	0
0.99581	11.59	-4.1933	-10.83	0	0	0	0
1.0181	11.614	-4.1069	-10.843	0	0	0	0
1.0385	11.64	-4.0126	-10.873	0	0	0	0
1.055	11.664	-3.9197	-10.915	0	0	0	0
1.0666	11.684	-3.8377	-10.959	-3.7383	-11.024	0	0
1.0733	11.698	-3.7726	-10.998	0	0	0	0
1.075	11.705	-3.7253	-11.026	0	0	0	0
1.0726	11.708	-3.6931	-11.044	0	0	0	0
1.0676	11.707	-3.6721	-11.054	0	0	0	0
1.0612	11.706	-3.6586	-11.058	0	0	0	0
1.0542	11.708	-3.6498	-11.057	0	0	0	0
1.047	11.716	-3.6437	-11.053	0	0	0	0
1.0404	11.733	-3.6385	-11.046	0	0	0	0
1.0354	11.76	-3.6322	-11.033	0	0	0	0
1.0331	11.799	-3.6235	-11.013	0	0	0	0
1.0339	11.848	-3.6117	-10.986	0	0	-3.6078	-11.014
1.0374	11.905	-3.5962	-10.956	0	0	0	0
1.0425	11.969	-3.5769	-10.931	0	0	0	0
1.0476	12.037	-3.5542	-10.917	0	0	0	0
1.0513	12.109	-3.528	-10.92	0	0	0	0
1.0532	12.177	-3.4989	-10.938	0	0	0	0
1.0531	12.236	-3.4694	-10.966	0	0	0	0
1.0514	12.28	-3.4427	-10.995	0	0	0	0
1.0487	12.309	-3.4211	-11.018	0	0	0	0
1.0463	12.325	-3.4041	-11.034	0	0	0	0
1.0458	12.334	-3.3893	-11.042	0	0	0	0
1.0497	12.341	-3.3728	-11.044	0	0	0	0
1.0613	12.353	-3.3506	-11.042	0	0	0	0
1.084	12.374	-3.3191	-11.039	0	0	0	0
1.1207	12.406	-3.2758	-11.038	0	0	0	0
1.1724	12.452	-3.2198	-11.042	0	0	0	0
1.2373	12.515	-3.1517	-11.056	0	0	0	0
1.3094	12.597	-3.0737	-11.082	0	0	0	0
1.3802	12.696	-2.9898	-11.119	0	0	0	0
1.4413	12.803	-2.9055	-11.167	0	0	0	0
1.4879	12.908	-2.827	-11.219	0	0	0	0
1.5189	13.003	-2.7583	-11.272	0	0	0	0
1.5361	13.088	-2.7005	-11.319	0	0	0	0
1.5432	13.161	-2.6521	-11.356	0	0	0	0
1.5451	13.221	-2.6095	-11.381	1.5332	13.138	0	0
1.5464	13.263	-2.5697	-11.397	0	0	0	0
1.5517	13.28	-2.5312	-11.409	0	0	0	0
1.5652	13.273	-2.4939	-11.423	0	0	0	0
1.5903	13.245	-2.4575	-11.445	0	0	0	0
1.6281	13.205	-2.421	-11.477	0	0	0	0
1.6765	13.164	-2.3839	-11.522	0	0	0	0
1.7304	13.135	-2.3459	-11.578	0	0	0	0
1.7833	13.121	-2.3084	-11.64	0	0	0	0
1.8299	13.116	-2.2735	-11.703	0	0	0	0
1.8675	13.113	-2.243	-11.764	0	0	0	0
1.8961	13.108	-2.2178	-11.819	0	0	0	0
1.917	13.106	-2.1976	-11.863	0	0	0	0
1.9314	13.112	-2.1817	-11.894	0	0	0	0
1.9409	13.13	-2.1698	-11.915	0	0	0	0
1.948	13.159	-2.1615	-11.93	0	0	1.9458	13.077
1.9561	13.198	-2.1562	-11.945	0	0	0	0
1.9687	13.243	-2.1525	-11.963	0	0	0	0
1.9885	13.289	-2.1489	-11.989	0	0	0	0
2.0157	13.336	-2.144	-12.022	0	0	0	0
2.0475	13.379	-2.1359	-12.064	0	0	0	0
2.0788	13.416	-2.1232	-12.114	0	0	0	0
2.1056	13.448	-2.1055	-12.17	0	0	0	0
2.1258	13.473	-2.0842	-12.228	0	0	0	0
2.1391	13.491	-2.0628	-12.281	0	0	0	0
2.147	13.504	-2.0456	-12.326	0	0	0	0
2.1512	13.515	-2.0369	-12.357	0	0	0	0
2.1538	13.525	-2.0399	-12.374	0	0	0	0
2.1557	13.538	-2.0578	-12.373	0	0	0	0
2.1572	13.554	-2.0935	-12.357	0	0	0	0
2.1579	13.579	-2.1484	-12.328	0	0	0	0
2.1563	13.613	-2.2221	-12.289	0	0	0	0
2.1503	13.655	-2.3124	-12.246	0	0	0	0
2.1369	13.701	-2.4159	-12.202	0	0	0	0
2.1131	13.744	-2.5283	-12.162	0	0	0	0
2.0769	13.783	-2.645	-12.131	0	0	0	0
2.0283	13.814	-2.7608	-12.112	0	0	0	0
1.9691	13.83	-2.8712	-12.106	0	0	0	0
1.9028	13.821	-2.9735	-12.107	0	0	0	0
1.8324	13.778	-3.0671	-12.109	0	0	0	0
1.76	13.703	-3.1531	-12.107	0	0	0	0
1.6874	13.607	-3.2326	-12.096	0	0	0	0
1.6163	13.502	-3.3061	-12.076	0	0	0	0
1.5488	13.399	-3.3731	-12.05	0	0	0	0
1.487	13.304	-3.4342	-12.018	0	0	0	0
1.4322	13.22	-3.492	-11.977	0	0	0	0
1.3838	13.145	-3.5514	-11.923	0	0	0	0
1.3396	13.077	-3.6181	-11.854	0	0	0	0
1.2984	13.011	-3.6962	-11.772	-3.5839	-11.821	0	0
1.2606	12.947	-3.7859	-11.688	0	0	0	0
1.2279	12.886	-3.8841	-11.612	0	0	0	0
1.2027	12.828	-3.9857	-11.555	0	0	0	0
1.1873	12.772	-4.086	-11.52	0	0	0	0
1.1831	12.714	-4.1804	-11.504	0	0	0	0
1.1893	12.659	-4.2646	-11.5	0	0	0	0
1.2035	12.613	-4.3351	-11.502	0	0	0	0
1.2219	12.583	-4.3905	-11.504	0	0	0	0
1.241	12.568	-4.4317	-11.506	0	0	0	0
1.2584	12.564	-4.4609	-11.506	0	0	0	0
1.2734	12.565	-4.4812	-11.499	0	0	0	0
1.2862	12.571	-4.496	-11.487	0	0	0	0
1.2972	12.583	-4.5078	-11.471	0	0	0	0
1.3064	12.606	-4.5195	-11.452	0	0	0	0
1.3137	12.638	-4.5335	-11.43	0	0	-4.4951	-11.396
1.3194	12.675	-4.5514	-11.406	0	0	0	0
1.3243	12.709	-4.573	-11.379	0	0	0	0
1.3295	12.738	-4.597	-11.35	0	0	0	0
1.3358	12.761	-4.6223	-11.321	0	0	0	0
1.3441	12.78	-4.6491	-11.292	0	0	0	0
1.3541	12.795	-4.6781	-11.264	0	0	0	0
1.3649	12.805	-4.7089	-11.238	0	0	0	0
1.3752	12.809	-4.7403	-11.217	0	0	0	0
1.3838	12.803	-4.7714	-11.202	0	0	0	0
1.3894	12.787	-4.8029	-11.191	0	0	0	0
1.392	12.765	-4.8357	-11.183	0	0	0	0
1.3934	12.745	-4.8713	-11.176	0	0	0	0
1.3981	12.728	-4.9099	-11.168	0	0	0	0
1.4117	12.716	-4.951	-11.159	0	0	0	0
1.438	12.706	-4.9927	-11.148	0	0	0	0
1.4773	12.697	-5.0321	-11.135	0	0	0	0
1.5279	12.691	-5.0652	-11.123	0	0	0	0
1.5873	12.687	-5.0874	-11.11	0	0	0	0
1.6528	12.689	-5.0944	-11.097	0	0	0	0
1.722	12.702	-5.0825	-11.084	0	0	0	0
1.7938	12.723	-5.0487	-11.072	0	0	0	0
1.87	12.749	-4.9914	-11.063	0	0	0	0
1.9557	12.776	-4.9105	-11.061	0	0	0	0
2.0567	12.802	-4.8085	-11.069	0	0	0	0
2.1754	12.833	-4.6899	-11.09	0	0	0	0
2.3073	12.868	-4.5604	-11.124	0	0	0	0
2.4444	12.904	-4.4248	-11.17	0	0	0	0
2.5797	12.934	-4.2877	-11.225	0	0	0	0
2.7105	12.951	-4.1528	-11.283	2.6702	13.079	0	0
2.8371	12.954	-4.0225	-11.338	0	0	0	0
2.9602	12.95	-3.898	-11.385	0	0	0	0
3.0793	12.944	-3.7798	-11.421	0	0	0	0
3.1925	12.943	-3.6687	-11.451	0	0	0	0
3.2959	12.95	-3.5656	-11.481	0	0	0	0
3.3852	12.963	-3.4708	-11.514	0	0	0	0
3.4561	12.978	-3.3843	-11.552	0	0	0	0
3.508	12.988	-3.3045	-11.593	0	0	0	0
3.5444	12.989	-3.2289	-11.635	0	0	0	0
3.5717	12.982	-3.1557	-11.675	0	0	0	0
3.5964	12.969	-3.0849	-11.717	0	0	0	0
3.6235	12.954	-3.0179	-11.764	0	0	0	0
3.6562	12.943	-2.9547	-11.822	0	0	0	0
3.6964	12.939	-2.8939	-11.894	0	0	0	0
3.7448	12.942	-2.8333	-11.979	0	0	3.6642	12.86
3.8002	12.951	-2.7714	-12.076	0	0	0	0
3.8594	12.962	-2.7076	-12.182	0	0	0	0
3.918	12.973	-2.6425	-12.294	0	0	0	0
3.9716	12.982	-2.5776	-12.408	0	0	0	0
4.0168	12.986	-2.5161	-12.514	0	0	0	0
4.0518	12.986	-2.4615	-12.603	0	0	0	0
4.0766	12.979	-2.4165	-12.669	0	0	0	0
4.0923	12.956	-2.3816	-12.711	0	0	0	0
4.1015	12.914	-2.3561	-12.73	0	0	0	0
4.1071	12.857	-2.3391	-12.732	0	0	0	0
4.1114	12.793	-2.3298	-12.722	0	0	0	0
4.1152	12.731	-2.3269	-12.706	0	0	0	0
4.1172	12.679	-2.3284	-12.69	0	0	0	0
4.1149	12.638	-2.3316	-12.683	0	0	0	0
4.1048	12.609	-2.3347	-12.688	0	0	0	0
4.084	12.589	-2.3369	-12.71	0	0	0	0
4.0498	12.572	-2.3385	-12.747	0	0	0	0
4.0006	12.556	-2.3399	-12.797	0	0	0	0
3.9354	12.539	-2.3415	-12.854	0	0	0	0
3.8549	12.519	-2.3438	-12.911	0	0	0	0
3.7599	12.501	-2.3475	-12.968	0	0	0	0
3.6525	12.489	-2.3543	-13.022	0	0	0	0
3.5366	12.484	-2.3668	-13.075	0	0	0	0
3.4172	12.485	-2.3887	-13.129	0	0	0	0
3.2986	12.487	-2.4238	-13.189	0	0	0	0
3.1856	12.481	-2.4742	-13.257	0	0	0	0
3.0817	12.464	-2.5395	-13.334	0	0	0	0
2.9888	12.433	-2.6153	-13.42	0	0	0	0
2.9076	12.394	-2.6946	-13.512	0	0	0	0
2.8391	12.356	-2.7708	-13.605	0	0	0	0
2.7835	12.327	-2.839	-13.696	0	0	0	0
2.7391	12.313	-2.8969	-13.78	0	0	0	0
2.7008	12.314	-2.9439	-13.853	0	0	0	0
2.6622	12.324	-2.9817	-13.912	-2.9993	-13.946	0	0
2.6178	12.339	-3.0136	-13.956	0	0	0	0
2.5641	12.359	-3.0439	-13.985	0	0	0	0
2.5004	12.381	-3.0764	-14.004	0	0	0	0
2.4278	12.404	-3.1132	-14.017	0	0	0	0
2.3488	12.424	-3.1545	-14.028	0	0	0	0
2.2661	12.438	-3.1996	-14.04	0	0	-3.1797	-13.963
2.1818	12.446	-3.2482	-14.057	0	0	0	0
2.0974	12.452	-3.2995	-14.083	0	0	0	0
2.0161	12.462	-3.3521	-14.121	0	0	0	0
1.9427	12.482	-3.4044	-14.177	0	0	0	0
1.8812	12.508	-3.4546	-14.255	0	0	0	0
1.834	12.536	-3.5012	-14.354	0	0	0	0
1.8015	12.56	-3.5427	-14.466	0	0	0	0
1.7824	12.578	-3.5779	-14.577	0	0	0	0
1.7736	12.588	-3.6062	-14.673	0	0	0	0
1.7714	12.592	-3.6269	-14.747	0	0	0	0
1.7711	12.587	-3.6391	-14.796	0	0	0	0
1.768	12.573	-3.642	-14.822	0	0	0	0
1.7573	12.548	-3.6352	-14.831	0	0	0	0
1.735	12.51	-3.6192	-14.83	0	0	0	0
1.6977	12.462	-3.5954	-14.822	0	0	0	0
1.6446	12.405	-3.566	-14.814	0	0	0	0
1.5771	12.346	-3.533	-14.808	0	0	0	0
1.4998	12.288	-3.4982	-14.808	0	0	0	0
1.4191	12.237	-3.4631	-14.816	0	0	0	0
1.341	12.196	-3.4294	-14.834	0	0	0	0
1.2685	12.165	-3.3979	-14.859	0	0	0	0
1.2008	12.143	-3.3688	-14.889	0	0	0	0
1.1355	12.125	-3.3409	-14.917	0	0	0	0
1.0707	12.103	-3.3127	-14.934	0	0	0	0
1.0066	12.072	-3.282	-14.932	0	0	0	0
0.9442	12.038	-3.2451	-14.906	0	0	0	0
0.88271	12.009	-3.1977	-14.859	0	0	0	0
0.81792	11.993	-3.1363	-14.796	0	0	0	0
0.7425	11.991	-3.0588	-14.723	0	0	0	0
0.64909	12.003	-2.9652	-14.648	0	0	0	0
0.53437	12.024	-2.8577	-14.574	0	0	0	0
0.40143	12.054	-2.7403	-14.506	0	0	0	0
0.25838	12.088	-2.6178	-14.445	0	0	0	0
0.11503	12.118	-2.4949	-14.391	0	0	0	0
-0.020306	12.129	-2.3752	-14.341	0	0	0	0
-0.14387	12.108	-2.2608	-14.289	0	0	0	0
-0.25797	12.048	-2.1524	-14.23	0	0	0	0
-0.36936	11.953	-2.0497	-14.162	0	0	0	0
-0.48594	11.833	-1.9514	-14.087	0	0	0	0
-0.61337	11.697	-1.8557	-14.008	0	0	0	0
-0.75219	11.552	-1.7613	-13.925	0	0	0	0
-0.89728	11.401	-1.6674	-13.839	0	0	0	0
-1.0407	11.251	-1.5733	-13.748	0	0	0	0
-1.1756	11.108	-1.4787	-13.649	0	0	0	0
-1.2989	10.978	-1.3845	-13.548	-1.2949	11.045	0	0
-1.4101	10.863	-1.2931	-13.45	0	0	0	0
-1.5096	10.766	-1.2079	-13.366	0	0	0	0
-1.5975	10.688	-1.1331	-13.302	0	0	0	0
-1.6738	10.629	-1.0716	-13.261	0	0	0	0
-1.7395	10.585	-1.0248	-13.236	0	0	0	0
-1.7964	10.556	-0.99044	-13.222	0	0	0	0
-1.847	10.54	-0.96355	-13.21	0	0	0	0
-1.8932	10.532	-0.9371	-13.197	0	0	0	0
-1.9356	10.526	-0.90428	-13.18	0	0	0	0
-1.9734	10.515	-0.86024	-13.159	0	0	0	0
-2.0056	10.496	-0.80283	-13.141	0	0	0	0
-2.0331	10.466	-0.73255	-13.131	0	0	0	0
-2.0586	10.427	-0.65306	-13.132	0	0	-2.0507	10.442
-2.0857	10.38	-0.57158	-13.143	0	0	0	0
-2.1181	10.326	-0.49704	-13.159	0	0	0	0
-2.1593	10.267	-0.43672	-13.179	0	0	0	0
-2.2113	10.206	-0.39396	-13.198	0	0	0	0
-2.2743	10.15	-0.36809	-13.215	0	0	0	0
-2.345	10.106	-0.35615	-13.231	0	0	0	0
-2.4174	10.084	-0.35493	-13.245	0	0	0	0
-2.4847	10.089	-0.36194	-13.256	0	0	0	0
-2.5423	10.122	-0.37532	-13.263	0	0	0	0
-2.5879	10.176	-0.39312	-13.261	0	0	0	0
-2.621	10.241	-0.41226	-13.248	0	0	0	0
-2.6426	10.309	-0.42757	-13.219	0	0	0	0
-2.6551	10.375	-0.43196	-13.17	0	0	0	0
-2.6612	10.436	-0.41831	-13.1	0	0	0	0
-2.6633	10.489	-0.38168	-13.014	0	0	0	0
-2.6629	10.536	-0.32065	-12.917	0	0	0	0
-2.6608	10.578	-0.23737	-12.819	0	0	0	0
-2.6568	10.621	-0.13703	-12.729	0	0	0	0
-2.6494	10.672	-0.026435	-12.653	0	0	0	0
-2.6366	10.735	0.087915	-12.591	0	0	0	0
-2.6164	10.809	0.20142	-12.539	0	0	0	0
-2.5876	10.892	0.31227	-12.492	0	0	0	0
-2.5503	10.978	0.42212	-12.445	0	0	0	0
-2.506	11.064	0.53546	-12.394	0	0	0	0
-2.4569	11.147	0.65713	-12.337	0	0	0	0
-2.4067	11.223	0.78938	-12.272	0	0	0	0
-2.359	11.287	0.93046	-12.2	0	0	0	0
-2.3153	11.339	1.0753	-12.126	0	0	0	0
-2.274	11.389	1.2178	-12.051	0	0	0	0
-2.2316	11.447	1.3532	-11.974	0	0	0	0
-2.1845	11.524	1.4804	-11.893	0	0	0	0
-2.1309	11.628	1.6021	-11.802	0	0	0	0
-2.0703	11.754	1.7225	-11.699	0	0	0	0
-2.0034	11.886	1.8449	-11.584	0	0	0	0
-1.9313	12	1.9695	-11.461	0	0	0	0
-1.8561	12.076	2.0942	-11.337	0	0	0	0
-1.7824	12.105	2.2163	-11.218	0	0	0	0
-1.7159	12.093	2.3347	-11.103	0	0	0	0
-1.6605	12.056	2.4501	-10.989	0	0	0	0
-1.6171	12.008	2.5654	-10.87	0	0	0	0
-1.5847	11.962	2.6848	-10.74	0	0	0	0
-1.5621	11.925	2.8116	-10.598	0	0	0	0
-1.5476	11.898	2.9458	-10.448	0	0	0	0
-1.5379	11.883	3.085	-10.299	0	0	0	0
-1.5286	11.878	3.2261	-10.156	3.213	-10.104	0	0
-1.5145	11.881	3.3663	-10.025	0	0	0	0
-1.4914	11.891	3.5035	-9.9049	0	0	0	0
-1.4568	11.907	3.6362	-9.7935	0	0	0	0
-1.4106	11.927	3.763	-9.6864	0	0	0	0
-1.3541	11.948	3.8815	-9.5804	0	0	0	0
-1.2888	11.966	3.9891	-9.4745	0	0	0	0
-1.2165	11.979	4.0843	-9.3689	0	0	0	0
-1.1388	11.987	4.1677	-9.2643	0	0	4.2087	-9.2033
-1.058	11.991	4.2415	-9.1614	0	0	0	0
-0.97766	11.995	4.3091	-9.0616	0	0	0	0
-0.90146	11.992	4.3738	-8.967	0	0	0	0
-0.83174	11.976	4.4377	-8.8805	0	0	0	0
-0.76959	11.939	4.5011	-8.8055	0	0	0	0
-0.71589	11.879	4.5621	-8.7438	0	0	0	0
-0.67129	11.797	4.6181	-8.6943	0	0	0	0
-0.63533	11.708	4.6667	-8.653	0	0	0	0
-0.60598	11.629	4.7074	-8.6155	0	0	0	0
-0.57977	11.578	4.7414	-8.5786	0	0	0	0
-0.55206	11.558	4.772	-8.5406	0	0	0	0
-0.51738	11.567	4.8029	-8.5004	0	0	0	0
-0.47014	11.594	4.8366	-8.4586	0	0	0	0
-0.40607	11.629	4.8735	-8.417	0	0	0	0
-0.32387	11.653	4.9115	-8.3784	0	0	0	0
-0.2258	11.654	4.948	-8.3444	0	0	0	0
-0.11717	11.63	4.9804	-8.3149	0	0	0	0
-0.005804	11.594	5.0069	-8.2896	0	0	0	0
0.099489	11.554	5.0269	-8.2691	0	0	0	0
0.1921	11.516	5.0415	-8.2532	0	0	0	0
0.26985	11.482	5.0531	-8.2409	0	0	0	0
0.33436	11.459	5.0642	-8.2304	0	0	0	0
0.38919	11.453	5.0761	-8.2204	0	0	0	0
0.4385	11.462	5.0889	-8.2109	0	0	0	0
0.48682	11.485	5.101	-8.2026	0	0	0	0
0.53879	11.521	5.1097	-8.1968	0	0	0	0
0.59856	11.571	5.1121	-8.1944	0	0	0	0
0.66862	11.633	5.1046	-8.1967	0	0	0	0
0.7486	11.699	5.0825	-8.205	0	0	0	0
0.83521	11.755	5.041	-8.2208	0	0	0	0
0.92355	11.793	4.9762	-8.2453	0	0	0	0
1.0093	11.815	4.8878	-8.2789	0	0	0	0
1.0905	11.838	4.78	-8.3219	0	0	0	0
1.1679	11.877	4.6602	-8.3743	0	0	0	0
1.2433	11.937	4.5371	-8.4352	0	0	0	0
1.3184	12.012	4.4179	-8.5025	0	0	0	0
1.3937	12.091	4.3069	-8.5737	0	0	0	0
1.4681	12.165	4.2042	-8.647	0	0	0	0
1.5408	12.233	4.1055	-8.7221	0	0	0	0
1.6107	12.302	4.0047	-8.7991	0	0	0	0
1.6766	12.38	3.8966	-8.8771	0	0	0	0
1.7355	12.471	3.7801	-8.9548	0	0	0	0
1.785	12.573	3.6583	-9.0323	0	0	0	0
1.8244	12.68	3.5372	-9.1115	0	0	0	0
1.8549	12.784	3.4217	-9.1952	1.8624	12.673	0	0
1.8785	12.872	3.3131	-9.2859	0	0	0	0
1.8979	12.938	3.2097	-9.3834	0	0	0	0
1.9153	12.983	3.1092	-9.4847	0	0	0	0
1.9332	13.015	3.0106	-9.5867	0	0	0	0
1.9535	13.039	2.9147	-9.6888	0	0	0	0
1.9773	13.056	2.8228	-9.7925	0	0	0	0
2.0036	13.066	2.7366	-9.8999	0	0	0	0
2.0298	13.073	2.6568	-10.01	0	0	0	0
2.0532	13.075	2.5824	-10.118	0	0	0	0
2.0722	13.072	2.5107	-10.216	0	0	0	0
2.0868	13.065	2.4382	-10.299	0	0	0	0
2.098	13.061	2.3607	-10.373	0	0	0	0
2.1069	13.067	2.2751	-10.449	0	0	0	0
2.1147	13.092	2.1799	-10.543	0	0	2.101	12.975
2.1217	13.14	2.0763	-10.664	0	0	0	0
2.1276	13.208	1.9676	-10.811	0	0	0	0
2.1317	13.289	1.8588	-10.974	0	0	0	0
2.1329	13.371	1.7553	-11.138	0	0	0	0
2.1306	13.449	1.6616	-11.29	0	0	0	0
2.125	13.517	1.5798	-11.419	0	0	0	0
2.1168	13.567	1.509	-11.526	0	0	0	0
2.1067	13.59	1.4471	-11.615	0	0	0	0
2.0958	13.577	1.3927	-11.691	0	0	0	0
2.0852	13.529	1.3444	-11.758	0	0	0	0
2.0765	13.46	1.3013	-11.818	0	0	0	0
2.0712	13.384	1.2624	-11.873	0	0	0	0
2.0703	13.317	1.2279	-11.927	0	0	0	0
2.0738	13.27	1.1987	-11.977	0	0	0	0
2.0809	13.249	1.1763	-12.021	0	0	0	0
2.0892	13.252	1.1619	-12.053	0	0	0	0
2.096	13.271	1.1562	-12.075	0	0	0	0
2.0978	13.295	1.1595	-12.089	0	0	0	0
2.0908	13.311	1.1715	-12.1	0	0	0	0
2.0705	13.311	1.1911	-12.114	0	0	0	0
2.0333	13.292	1.2168	-12.135	0	0	0	0
1.9779	13.251	1.248	-12.164	0	0	0	0
1.9056	13.189	1.2842	-12.202	0	0	0	0
1.8199	13.109	1.3246	-12.245	0	0	0	0
1.7241	13.018	1.3667	-12.289	0	0	0	0
1.6212	12.923	1.4066	-12.329	0	0	0	0
1.5136	12.835	1.4407	-12.362	0	0	0	0
1.4053	12.766	1.4678	-12.386	0	0	0	0
1.3021	12.725	1.4901	-12.401	0	0	0	0
1.2101	12.716	1.5119	-12.408	1.4905	-12.346	0	0
1.1336	12.734	1.5377	-12.408	0	0	0	0
1.0738	12.765	1.5711	-12.401	0	0	0	0
1.0289	12.798	1.6137	-12.389	0	0	0	0
0.99537	12.819	1.6654	-12.37	0	0	0	0
0.97075	12.822	1.725	-12.345	0	0	0	0
0.95316	12.801	1.7907	-12.311	0	0	0	0
0.93998	12.761	1.8606	-12.269	0	0	0	0
0.92702	12.711	1.9326	-12.22	0	0	0	0
0.9089	12.663	2.0046	-12.165	0	0	0	0
0.87981	12.625	2.0737	-12.105	0	0	2.04	-12.122
0.83478	12.594	2.1364	-12.045	0	0	0	0
0.77188	12.566	2.1894	-11.987	0	0	0	0
0.69392	12.533	2.2324	-11.934	0	0	0	0
0.60799	12.494	2.2674	-11.885	0	0	0	0
0.52265	12.453	2.2971	-11.843	0	0	0	0
0.44559	12.413	2.3222	-11.807	0	0	0	0
0.38237	12.379	2.3422	-11.78	0	0	0	0
0.33565	12.352	2.3566	-11.759	0	0	0	0
0.30473	12.334	2.3656	-11.742	0	0	0	0
0.28642	12.323	2.3699	-11.723	0	0	0	0
0.27655	12.318	2.3701	-11.699	0	0	0	0
0.27123	12.316	2.3669	-11.668	0	0	0	0
0.2677	12.315	2.3609	-11.63	0	0	0	0
0.26465	12.316	2.3536	-11.593	0	0	0	0
0.26189	12.316	2.3463	-11.561	0	0	0	0
0.25954	12.317	2.3398	-11.538	0	0	0	0
0.25753	12.317	2.3338	-11.526	0	0	0	0
0.25566	12.317	2.3269	-11.523	0	0	0	0
0.25371	12.317	2.3169	-11.527	0	0	0	0
0.25162	12.316	2.3013	-11.538	0.25802	12.291	0	0
0.24965	12.316	2.2783	-11.551	0	0	0	0
0.24854	12.316	2.2471	-11.564	0	0	0	0
0.24961	12.316	2.2089	-11.573	0	0	0	0
0.25483	12.319	2.1654	-11.578	0	0	0	0
0.26661	12.323	2.1182	-11.58	0	0	0	0
0.28736	12.331	2.0686	-11.58	0	0	0	0
0.31841	12.341	2.0168	-11.578	0	0	0	0
0.35871	12.353	1.9623	-11.575	0	0	0	0
0.40432	12.365	1.9036	-11.574	0	0	0	0
0.44988	12.372	1.8385	-11.576	0	0	0	0
0.49083	12.37	1.7648	-11.583	0	0	0	0
0.52454	12.355	1.6819	-11.596	0	0	0	0
0.55003	12.331	1.5917	-11.613	0	0	0	0
0.56746	12.303	1.4965	-11.636	0	0	0	0
0.5779	12.279	1.398	-11.666	0	0	0	0
0.58298	12.262	1.2974	-11.706	0	0	0	0
0.58448	12.251	1.197	-11.761	0	0	0	0
0.58396	12.245	1.0988	-11.83	0	0	0	0
0.58256	12.243	1.0047	-11.906	0	0	0	0
0.581	12.244	0.91668	-11.979	0	0	0	0
0.57966	12.245	0.8374	-12.038	0	0	0	0
0.57869	12.246	0.76892	-12.076	0	0	0.57826	12.22
0.57814	12.245	0.71186	-12.096	0	0	0	0
0.57796	12.243	0.66517	-12.101	0	0	0	0
0.57813	12.239	0.62693	-12.095	0	0	0	0
0.57862	12.232	0.59585	-12.079	0	0	0	0
0.57937	12.223	0.5717	-12.051	0	0	0	0
0.58032	12.214	0.55415	-12.011	0	0	0	0
0.58129	12.209	0.54166	-11.96	0	0	0	0
0.58198	12.211	0.53134	-11.902	0	0	0	0
0.58191	12.218	0.51912	-11.842	0	0	0	0
0.58044	12.228	0.50061	-11.784	0	0	0	0
0.57671	12.234	0.47226	-11.732	0	0	0	0
0.56977	12.232	0.43273	-11.689	0	0	0	0
0.55894	12.222	0.38361	-11.655	0	0	0	0
0.54421	12.205	0.32849	-11.632	0	0	0	0
0.52651	12.188	0.27096	-11.62	0	0	0	0
0.50732	12.182	0.21296	-11.613	0	0	0	0
0.48806	12.192	0.15433	-11.609	0	0	0	0
0.46992	12.221	0.09396	-11.601	0	0	0	0
0.45385	12.266	0.031848	-11.587	0	0	0	0
0.4404	12.323	-0.029801	-11.568	0	0	0	0
0.42974	12.385	-0.087463	-11.545	0	0	0	0
0.42189	12.446	-0.13838	-11.523	0	0	0	0
0.41676	12.498	-0.18197	-11.503	0	0	0	0
0.41408	12.538	-0.21916	-11.488	0	0	0	0
0.41332	12.566	-0.25127	-11.478	0	0	0	0
0.41385	12.587	-0.27998	-11.471	0	0	0	0
0.41499	12.609	-0.30792	-11.461	0	0	0	0
0.41597	12.64	-0.33818	-11.443	0	0	0	0
0.41591	12.687	-0.37347	-11.408	0	0	0	0
0.41375	12.754	-0.41536	-11.35	0	0	0	0
0.40831	12.836	-0.46374	-11.265	0	0	0	0
0.39841	12.923	-0.51675	-11.157	0	0	0	0
0.38322	13	-0.57169	-11.034	0	0	0	0
0.36279	13.057	-0.62598	-10.906	0	0	0	0
0.33885	13.094	-0.67682	-10.779	0	0	0	0
0.31455	13.112	-0.72078	-10.659	-0.72724	-10.673	0	0
0.29302	13.115	-0.75457	-10.546	0	0	0	0
0.27577	13.108	-0.77623	-10.444	0	0	0	0
0.26239	13.09	-0.78588	-10.351	0	0	0	0
0.25127	13.061	-0.78561	-10.267	0	0	0	0
0.24067	13.021	-0.77888	-10.193	0	0	0	0
0.22965	12.972	-0.76986	-10.127	0	0	0	0
0.21858	12.921	-0.76252	-10.071	0	0	0	0
0.20872	12.876	-0.75993	-10.022	0	0	0	0
0.20104	12.844	-0.76392	-9.977	0	0	0	0
0.19566	12.826	-0.7749	-9.9366	0	0	0	0
0.19211	12.824	-0.79183	-9.9007	0	0	-0.79279	-9.887
0.18977	12.835	-0.81265	-9.8692	0	0	0	0
0.18817	12.856	-0.83474	-9.8418	0	0	0	0
0.18721	12.884	-0.85562	-9.8178	0	0	0	0
0.18718	12.914	-0.8737	-9.7953	0	0	0	0
0.18883	12.943	-0.88819	-9.7706	0	0	0	0
0.19322	12.97	-0.89813	-9.7403	0	0	0	0
0.20158	12.993	-0.90149	-9.7022	0	0	0	0
0.2149	13.011	-0.89545	-9.6558	0	0	0	0
0.23315	13.019	-0.87788	-9.6022	0	0	0	0
0.25448	13.017	-0.84886	-9.5447	0	0	0	0
0.27512	13.008	-0.81101	-9.4893	0	0	0	0
0.29051	12.997	-0.76829	-9.4419	0	0	0	0
0.29662	12.987	-0.72443	-9.4056	0	0	0	0
0.2902	12.982	-0.682	-9.381	0	0	0	0
0.26879	12.982	-0.64229	-9.3678	0	0	0	0
0.23102	12.988	-0.6055	-9.3651	0	0	0	0
0.1774	12.996	-0.57089	-9.3707	0	0	0	0
0.11057	13.003	-0.53675	-9.3826	0	0	0	0
0.035238	13.005	-0.50102	-9.4007	0	0	0	0
-0.042334	12.998	-0.4629	-9.4274	0	0	0	0
-0.11552	12.98	-0.42352	-9.4673	0	0	0	0
-0.17918	12.953	-0.38517	-9.5251	0	0	0	0
-0.23121	12.92	-0.35021	-9.6028	0	0	0	0
-0.27294	12.885	-0.32054	-9.6982	0	0	0	0
-0.30863	12.852	-0.29696	-9.8055	0	0	0	0
-0.3438	12.821	-0.27871	-9.9175	0	0	0	0
-0.38283	12.795	-0.26376	-10.025	0	0	0	0
-0.42751	12.778	-0.24985	-10.121	0	0	0	0
-0.47718	12.774	-0.23509	-10.2	0	0	0	0
-0.53001	12.786	-0.21818	-10.264	0	0	0	0
-0.58374	12.811	-0.19886	-10.317	0	0	0	0
-0.63542	12.841	-0.17826	-10.361	0	0	0	0
-0.682	12.868	-0.15847	-10.402	0	0	0	0
-0.72159	12.889	-0.14137	-10.444	0	0	0	0
-0.75389	12.901	-0.12766	-10.496	0	0	0	0
-0.77971	12.907	-0.11676	-10.563	0	0	0	0
-0.80042	12.907	-0.10744	-10.648	0	0	0	0
