## Supplementary material for "How to control unpredictable others in court-net sports": International match data: n6_1_3.txt

-0.56482	11.912	2.0741	-11.206	0	0	-0.56296	11.889
-0.56385	11.871	2.0756	-11.204	0	0	0	0
-0.56234	11.809	2.0762	-11.204	0	0	0	0
-0.55998	11.729	2.0762	-11.206	0	0	0	0
-0.55649	11.64	2.0755	-11.21	0	0	0	0
-0.55151	11.555	2.0742	-11.217	0	0	0	0
-0.54438	11.484	2.0721	-11.227	0	0	0	0
-0.53422	11.429	2.0694	-11.239	0	0	0	0
-0.52042	11.389	2.0655	-11.251	0	0	0	0
-0.50321	11.361	2.0593	-11.264	0	0	0	0
-0.48342	11.343	2.048	-11.274	0	0	0	0
-0.46155	11.334	2.0278	-11.28	0	0	0	0
-0.43698	11.331	1.9939	-11.283	0	0	0	0
-0.40851	11.33	1.9427	-11.281	0	0	0	0
-0.37537	11.33	1.8726	-11.275	0	0	0	0
-0.33785	11.328	1.7849	-11.267	0	0	0	0
-0.29728	11.323	1.6835	-11.261	0	0	0	0
-0.25587	11.316	1.574	-11.259	0	0	0	0
-0.21619	11.311	1.4629	-11.262	0	0	0	0
-0.17994	11.315	1.3565	-11.268	1.3218	-11.227	0	0
-0.14696	11.337	1.2597	-11.276	0	0	0	0
-0.116	11.384	1.175	-11.283	0	0	0	0
-0.086142	11.457	1.1018	-11.287	0	0	0	0
-0.057261	11.552	1.0378	-11.287	0	0	0	0
-0.029282	11.657	0.98098	-11.282	0	0	0	0
-0.002009	11.764	0.93	-11.275	0	0	0	0
0.024028	11.863	0.88384	-11.272	0	0	0	0
0.046789	11.952	0.84117	-11.275	0	0	0	0
0.063349	12.029	0.80063	-11.285	0	0	0	0
0.071527	12.097	0.76117	-11.301	0	0	0	0
0.070759	12.159	0.72204	-11.322	0	0	0	0
0.061954	12.214	0.68266	-11.346	0	0	0	0
0.047313	12.26	0.64229	-11.374	0	0	0	0
0.030032	12.296	0.59977	-11.404	0	0	0	0
0.013288	12.327	0.55346	-11.434	0	0	0	0
-0.000965	12.357	0.50194	-11.462	0	0	0.50114	-11.416
-0.012202	12.388	0.44467	-11.483	0	0	0	0
-0.020619	12.421	0.38212	-11.495	0	0	0	0
-0.026439	12.45	0.31546	-11.495	0	0	0	0
-0.029701	12.475	0.24619	-11.482	0	0	0	0
-0.030432	12.495	0.17586	-11.46	0	0	0	0
-0.028794	12.514	0.10621	-11.43	0	0	0	0
-0.024951	12.537	0.039548	-11.398	0	0	0	0
-0.018492	12.571	-0.021672	-11.367	0	0	0	0
-0.007789	12.621	-0.075503	-11.343	0	0	0	0
0.009781	12.686	-0.12099	-11.328	0	0	0	0
0.036672	12.761	-0.15873	-11.323	0	0	0	0
0.073872	12.837	-0.19135	-11.324	0	0	0	0
0.11997	12.908	-0.22323	-11.327	0	0	0	0
0.17095	12.974	-0.2598	-11.331	0	0	0	0
0.22118	13.044	-0.3066	-11.333	0	0	0	0
0.26544	13.122	-0.36787	-11.333	0	0	0	0
0.30093	13.21	-0.44455	-11.332	0	0	0	0
0.32751	13.303	-0.53295	-11.333	0	0	0	0
0.34641	13.393	-0.6259	-11.342	0	0	0	0
0.35905	13.474	-0.71583	-11.359	0	0	0	0
0.36653	13.541	-0.79741	-11.385	0	0	0	0
0.37011	13.589	-0.86837	-11.415	0	0	0	0
0.37161	13.619	-0.92878	-11.448	0	0	0	0
0.37361	13.634	-0.98035	-11.482	0.37592	13.595	0	0
0.37928	13.639	-1.0252	-11.518	0	0	0	0
0.39211	13.64	-1.0649	-11.557	0	0	0	0
0.41532	13.641	-1.0994	-11.6	0	0	0	0
0.45071	13.646	-1.1282	-11.648	0	0	0	0
0.49745	13.657	-1.1507	-11.699	0	0	0	0
0.55175	13.677	-1.1669	-11.749	0	0	0	0
0.6077	13.706	-1.1774	-11.798	0	0	0	0
0.6585	13.741	-1.1835	-11.844	0	0	0	0
0.69865	13.773	-1.1863	-11.888	0	0	0	0
0.72606	13.798	-1.1869	-11.927	0	0	0	0
0.74199	13.81	-1.1863	-11.955	0	0	0	0
0.7494	13.81	-1.1865	-11.972	0	0	0	0
0.75165	13.797	-1.1903	-11.976	0	0	0	0
0.75175	13.777	-1.2004	-11.969	0	0	0	0
0.75206	13.752	-1.2189	-11.954	0	0	0	0
0.75433	13.729	-1.2465	-11.935	0	0	0	0
0.75999	13.712	-1.2828	-11.919	0	0	0.75652	13.658
0.77046	13.705	-1.326	-11.911	0	0	0	0
0.78704	13.706	-1.3731	-11.914	0	0	0	0
0.81007	13.718	-1.4199	-11.93	0	0	0	0
0.83814	13.737	-1.4616	-11.956	0	0	0	0
0.86806	13.762	-1.4937	-11.99	0	0	0	0
0.89595	13.789	-1.5142	-12.023	0	0	0	0
0.91858	13.812	-1.5234	-12.052	0	0	0	0
0.93447	13.83	-1.5235	-12.072	0	0	0	0
0.9439	13.842	-1.519	-12.083	0	0	0	0
0.94813	13.854	-1.5156	-12.087	0	0	0	0
0.94859	13.87	-1.52	-12.086	0	0	0	0
0.94652	13.896	-1.5387	-12.083	0	0	0	0
0.94283	13.936	-1.5763	-12.082	0	0	0	0
0.93831	13.994	-1.6343	-12.084	0	0	0	0
0.9337	14.065	-1.7104	-12.091	0	0	0	0
0.92971	14.141	-1.7993	-12.104	0	0	0	0
0.92671	14.213	-1.8946	-12.12	0	0	0	0
0.92471	14.27	-1.9901	-12.138	0	0	0	0
0.92343	14.302	-2.082	-12.155	0	0	0	0
0.92241	14.304	-2.1691	-12.168	0	0	0	0
0.92117	14.276	-2.2531	-12.174	0	0	0	0
0.91927	14.225	-2.337	-12.168	0	0	0	0
0.91645	14.16	-2.4237	-12.151	0	0	0	0
0.91275	14.089	-2.5148	-12.123	0	0	0	0
0.90837	14.019	-2.6088	-12.085	0	0	0	0
0.90349	13.953	-2.7023	-12.043	0	0	0	0
0.8982	13.89	-2.7926	-11.999	0	0	0	0
0.89277	13.834	-2.8789	-11.958	0	0	0	0
0.88769	13.788	-2.9613	-11.922	0	0	0	0
0.8836	13.753	-3.0393	-11.893	0	0	0	0
0.88129	13.723	-3.113	-11.869	0	0	0	0
0.88196	13.692	-3.1827	-11.849	0	0	0	0
0.88733	13.654	-3.2491	-11.826	0	0	0	0
0.89952	13.603	-3.3129	-11.796	0	0	0	0
0.92046	13.539	-3.3748	-11.754	0	0	0	0
0.95079	13.466	-3.4362	-11.7	-3.4461	-11.643	0	0
0.98889	13.386	-3.4982	-11.636	0	0	0	0
1.0309	13.304	-3.5622	-11.565	0	0	0	0
1.0721	13.222	-3.628	-11.496	0	0	0	0
1.1093	13.145	-3.6939	-11.437	0	0	0	0
1.1409	13.073	-3.7564	-11.39	0	0	0	0
1.1669	13.008	-3.8123	-11.354	0	0	0	0
1.1875	12.955	-3.8589	-11.326	0	0	0	0
1.2031	12.916	-3.8947	-11.302	0	0	0	0
1.214	12.897	-3.9195	-11.28	0	0	0	0
1.2209	12.895	-3.9345	-11.258	0	0	0	0
1.2249	12.908	-3.9425	-11.235	0	0	0	0
1.2265	12.928	-3.9468	-11.21	0	0	0	0
1.2261	12.95	-3.9511	-11.182	0	0	0	0
1.2233	12.968	-3.9589	-11.151	0	0	0	0
1.2177	12.979	-3.9739	-11.117	0	0	-3.9546	-11.108
1.2097	12.985	-3.9991	-11.078	0	0	0	0
1.2007	12.988	-4.0369	-11.034	0	0	0	0
1.192	12.989	-4.0879	-10.988	0	0	0	0
1.1841	12.991	-4.1506	-10.944	0	0	0	0
1.1768	12.996	-4.2207	-10.905	0	0	0	0
1.1696	13.007	-4.2923	-10.877	0	0	0	0
1.1623	13.023	-4.3599	-10.865	0	0	0	0
1.1556	13.045	-4.4194	-10.867	0	0	0	0
1.1517	13.069	-4.4693	-10.881	0	0	0	0
1.1542	13.089	-4.5101	-10.901	0	0	0	0
1.1671	13.102	-4.5437	-10.922	0	0	0	0
1.1943	13.104	-4.5726	-10.938	0	0	0	0
1.2382	13.092	-4.5993	-10.949	0	0	0	0
1.2996	13.067	-4.6255	-10.952	0	0	0	0
1.3762	13.029	-4.651	-10.947	0	0	0	0
1.4632	12.987	-4.6737	-10.937	0	0	0	0
1.5545	12.949	-4.69	-10.923	0	0	0	0
1.6449	12.924	-4.6955	-10.91	0	0	0	0
1.7312	12.918	-4.6851	-10.901	0	0	0	0
1.8119	12.929	-4.6546	-10.9	0	0	0	0
1.8863	12.953	-4.6019	-10.913	0	0	0	0
1.9557	12.984	-4.5278	-10.942	0	0	0	0
2.0231	13.02	-4.4359	-10.986	0	0	0	0
2.0921	13.056	-4.3323	-11.039	2.0774	12.997	0	0
2.1663	13.09	-4.2241	-11.093	0	0	0	0
2.2495	13.117	-4.1179	-11.143	0	0	0	0
2.3458	13.136	-4.0184	-11.189	0	0	0	0
2.4581	13.145	-3.928	-11.233	0	0	0	0
2.5858	13.141	-3.8476	-11.275	0	0	0	0
2.725	13.115	-3.7765	-11.318	0	0	0	0
2.8695	13.056	-3.7128	-11.362	0	0	0	0
3.0131	12.963	-3.6544	-11.408	0	0	0	0
3.1514	12.843	-3.5994	-11.455	0	0	0	0
3.2828	12.719	-3.5463	-11.498	0	0	0	0
3.4076	12.614	-3.4941	-11.536	0	0	0	0
3.5264	12.547	-3.4418	-11.565	0	0	0	0
3.6401	12.524	-3.3887	-11.584	0	0	0	0
3.749	12.541	-3.3349	-11.592	0	0	0	0
3.8525	12.583	-3.2807	-11.586	0	0	0	0
3.9501	12.639	-3.2265	-11.565	0	0	0	0
4.0412	12.696	-3.1724	-11.529	0	0	0	0
4.1253	12.747	-3.1189	-11.479	0	0	0	0
4.2026	12.787	-3.0663	-11.42	0	0	4.1874	12.849
4.2733	12.815	-3.0142	-11.355	0	0	0	0
4.3381	12.835	-2.9611	-11.292	0	0	0	0
4.3977	12.849	-2.9056	-11.238	0	0	0	0
4.4525	12.861	-2.8479	-11.199	0	0	0	0
4.5039	12.87	-2.791	-11.178	0	0	0	0
4.553	12.879	-2.7391	-11.173	0	0	0	0
4.6	12.891	-2.6958	-11.181	0	0	0	0
4.6438	12.908	-2.6619	-11.192	0	0	0	0
4.6822	12.927	-2.6349	-11.201	0	0	0	0
4.7116	12.945	-2.6106	-11.201	0	0	0	0
4.7285	12.962	-2.584	-11.19	0	0	0	0
4.7308	12.977	-2.5515	-11.165	0	0	0	0
4.7188	12.989	-2.5114	-11.13	0	0	0	0
4.6949	12.997	-2.4648	-11.087	0	0	0	0
4.6629	12.998	-2.414	-11.046	0	0	0	0
4.6269	12.99	-2.3619	-11.011	0	0	0	0
4.5905	12.972	-2.3112	-10.988	0	0	0	0
4.5559	12.947	-2.2641	-10.975	0	0	0	0
4.5227	12.917	-2.2227	-10.969	0	0	0	0
4.488	12.883	-2.1893	-10.966	0	0	0	0
4.4477	12.847	-2.1653	-10.961	0	0	0	0
4.398	12.814	-2.1522	-10.956	0	0	0	0
4.3364	12.788	-2.1514	-10.953	0	0	0	0
4.2613	12.777	-2.1649	-10.953	0	0	0	0
4.1717	12.784	-2.1945	-10.954	0	0	0	0
4.0689	12.81	-2.2401	-10.954	0	0	0	0
3.957	12.856	-2.2998	-10.952	0	0	0	0
3.8431	12.918	-2.3702	-10.948	0	0	0	0
3.7346	12.995	-2.4474	-10.943	0	0	0	0
3.6368	13.081	-2.5278	-10.938	0	0	0	0
3.5512	13.166	-2.6091	-10.936	0	0	0	0
3.477	13.234	-2.6916	-10.936	0	0	0	0
3.4116	13.276	-2.7758	-10.94	0	0	0	0
3.3531	13.29	-2.8611	-10.949	0	0	0	0
3.3	13.281	-2.9447	-10.962	0	0	0	0
3.2493	13.258	-3.0235	-10.982	0	0	0	0
3.1964	13.229	-3.0956	-11.012	0	0	0	0
3.1365	13.2	-3.1614	-11.051	0	0	0	0
3.0666	13.174	-3.2239	-11.098	0	0	0	0
2.9854	13.156	-3.287	-11.154	0	0	0	0
2.8932	13.146	-3.3549	-11.218	0	0	0	0
2.79	13.142	-3.4298	-11.291	0	0	0	0
2.6765	13.141	-3.512	-11.373	0	0	0	0
2.555	13.139	-3.6	-11.457	0	0	0	0
2.4284	13.133	-3.691	-11.535	0	0	0	0
2.2996	13.123	-3.7822	-11.599	0	0	0	0
2.1709	13.112	-3.8724	-11.644	0	0	0	0
2.0447	13.098	-3.9622	-11.673	0	0	0	0
1.9234	13.078	-4.0545	-11.686	0	0	0	0
1.8101	13.045	-4.1533	-11.686	0	0	0	0
1.7083	13.001	-4.2617	-11.673	0	0	0	0
1.6211	12.957	-4.3805	-11.649	0	0	0	0
1.5492	12.926	-4.5061	-11.617	-4.483	-11.679	0	0
1.4905	12.914	-4.6317	-11.587	0	0	0	0
1.442	12.919	-4.7497	-11.572	0	0	0	0
1.4011	12.933	-4.854	-11.575	0	0	0	0
1.3655	12.944	-4.941	-11.596	0	0	0	0
1.333	12.946	-5.0095	-11.627	0	0	0	0
1.3021	12.937	-5.0604	-11.663	0	0	0	0
1.2739	12.922	-5.0974	-11.699	0	0	0	0
1.2504	12.908	-5.1259	-11.732	0	0	0	0
1.2329	12.9	-5.152	-11.76	0	0	0	0
1.2208	12.903	-5.1806	-11.777	0	0	0	0
1.2123	12.916	-5.2158	-11.783	0	0	0	0
1.205	12.936	-5.2601	-11.776	0	0	0	0
1.1974	12.959	-5.3137	-11.757	0	0	0	0
1.1898	12.984	-5.3743	-11.73	0	0	0	0
1.1837	13.01	-5.4372	-11.701	0	0	-5.4569	-11.627
1.1809	13.036	-5.497	-11.673	0	0	0	0
1.1824	13.06	-5.548	-11.646	0	0	0	0
1.1873	13.08	-5.5846	-11.623	0	0	0	0
1.1936	13.096	-5.6022	-11.603	0	0	0	0
1.1988	13.107	-5.5982	-11.588	0	0	0	0
1.2006	13.117	-5.5726	-11.577	0	0	0	0
1.1984	13.13	-5.5276	-11.571	0	0	0	0
1.1928	13.15	-5.4675	-11.569	0	0	0	0
1.1863	13.181	-5.3973	-11.568	0	0	0	0
1.1831	13.223	-5.323	-11.564	0	0	0	0
1.1892	13.273	-5.25	-11.551	0	0	0	0
1.2108	13.318	-5.1831	-11.527	0	0	0	0
1.253	13.345	-5.1259	-11.491	0	0	0	0
1.3171	13.347	-5.0789	-11.448	0	0	0	0
1.4014	13.323	-5.0397	-11.404	0	0	0	0
1.5016	13.282	-5.0027	-11.367	0	0	0	0
1.6116	13.235	-4.9622	-11.342	0	0	0	0
1.7237	13.194	-4.9146	-11.327	0	0	0	0
1.8309	13.166	-4.859	-11.321	0	0	0	0
1.9285	13.155	-4.7963	-11.322	0	0	0	0
2.0152	13.166	-4.7281	-11.329	0	0	0	0
2.0936	13.194	-4.6577	-11.341	0	0	0	0
2.169	13.229	-4.5892	-11.356	0	0	0	0
2.2475	13.259	-4.5269	-11.374	0	0	0	0
2.3359	13.279	-4.4737	-11.395	0	0	0	0
2.4413	13.291	-4.4302	-11.418	0	0	0	0
2.5684	13.297	-4.3959	-11.443	0	0	0	0
2.7176	13.294	-4.3693	-11.467	0	0	0	0
2.884	13.284	-4.3487	-11.487	0	0	0	0
3.0591	13.27	-4.3315	-11.505	0	0	0	0
3.234	13.261	-4.3149	-11.522	0	0	0	0
3.4041	13.265	-4.2972	-11.538	0	0	0	0
3.5699	13.289	-4.2765	-11.555	0	0	0	0
3.7359	13.337	-4.2506	-11.575	0	0	0	0
3.9079	13.412	-4.2176	-11.601	0	0	0	0
4.0895	13.511	-4.1769	-11.634	0	0	0	0
