## Supplementary material for "How to control unpredictable others in court-net sports": International match data: n6_1_4.txt

1.1332	12.351	-4.1281	-9.9954	0	0	1.1182	12.308
1.1284	12.318	-4.1341	-9.9571	0	0	0	0
1.1275	12.264	-4.1427	-9.9034	0	0	0	0
1.1293	12.185	-4.1543	-9.8354	0	0	0	0
1.1325	12.083	-4.1683	-9.7573	0	0	0	0
1.1358	11.97	-4.183	-9.6756	0	0	0	0
1.1377	11.857	-4.1964	-9.5973	0	0	0	0
1.1375	11.75	-4.2069	-9.5274	0	0	0	0
1.1347	11.646	-4.2138	-9.47	0	0	0	0
1.13	11.542	-4.2176	-9.4277	0	0	0	0
1.1244	11.439	-4.2192	-9.4005	0	0	0	0
1.1198	11.35	-4.2201	-9.3851	0	0	0	0
1.1175	11.286	-4.2214	-9.3756	0	0	0	0
1.1184	11.255	-4.2244	-9.3662	0	0	0	0
1.1227	11.261	-4.23	-9.3526	0	0	0	0
1.1299	11.302	-4.2386	-9.3323	0	0	0	0
1.1388	11.377	-4.25	-9.3059	0	0	0	0
1.1473	11.478	-4.2632	-9.2748	0	0	0	0
1.1539	11.597	-4.2772	-9.2389	0	0	0	0
1.1573	11.721	-4.2907	-9.196	0	0	0	0
1.1574	11.84	-4.3027	-9.1437	0	0	0	0
1.1545	11.949	-4.3113	-9.0818	-4.3186	-9.1005	0	0
1.149	12.046	-4.3151	-9.0139	0	0	0	0
1.1411	12.132	-4.3128	-8.947	0	0	0	0
1.131	12.215	-4.3046	-8.8899	0	0	0	0
1.1191	12.299	-4.2918	-8.8472	0	0	0	0
1.1063	12.384	-4.277	-8.8177	0	0	0	0
1.0934	12.471	-4.2632	-8.7957	0	0	0	0
1.0818	12.552	-4.2529	-8.7758	0	0	0	0
1.0724	12.624	-4.247	-8.7555	0	0	0	0
1.0657	12.682	-4.2453	-8.7358	0	0	0	0
1.0608	12.731	-4.2464	-8.7187	0	0	0	0
1.0561	12.776	-4.2492	-8.7056	0	0	0	0
1.0502	12.821	-4.2526	-8.6969	0	0	0	0
1.0429	12.866	-4.2557	-8.6917	0	0	0	0
1.0346	12.908	-4.2577	-8.6889	0	0	0	0
1.0261	12.947	-4.2575	-8.6873	0	0	0	0
1.0171	12.984	-4.2538	-8.6859	0	0	0	0
1.0067	13.023	-4.245	-8.6843	0	0	0	0
0.99437	13.065	-4.2296	-8.6824	0	0	0	0
0.98048	13.105	-4.2068	-8.6809	0	0	-4.238	-8.6433
0.96594	13.14	-4.1778	-8.6814	0	0	0	0
0.95163	13.165	-4.1451	-8.6858	0	0	0	0
0.93771	13.183	-4.1107	-8.6962	0	0	0	0
0.92337	13.196	-4.075	-8.714	0	0	0	0
0.90727	13.213	-4.0362	-8.7385	0	0	0	0
0.88852	13.238	-3.9933	-8.7664	0	0	0	0
0.86783	13.277	-3.946	-8.7931	0	0	0	0
0.84822	13.331	-3.8951	-8.8151	0	0	0	0
0.83501	13.397	-3.8417	-8.8306	0	0	0	0
0.83465	13.465	-3.7864	-8.8393	0	0	0	0
0.8529	13.524	-3.7286	-8.8426	0	0	0	0
0.89379	13.563	-3.6682	-8.8437	0	0	0	0
0.95944	13.575	-3.6058	-8.8464	0	0	0	0
1.049	13.559	-3.541	-8.8542	0	0	0	0
1.158	13.526	-3.4729	-8.8697	0	0	0	0
1.2787	13.492	-3.4004	-8.8937	0	0	0	0
1.4022	13.473	-3.3236	-8.926	0	0	0	0
1.5206	13.473	-3.2441	-8.9656	0	0	0	0
1.6288	13.488	-3.1645	-9.0113	0	0	0	0
1.7263	13.517	-3.0878	-9.0606	0	0	0	0
1.8182	13.56	-3.0162	-9.1098	1.7743	13.45	0	0
1.9128	13.614	-2.9511	-9.156	0	0	0	0
2.0172	13.676	-2.8928	-9.2005	0	0	0	0
2.1344	13.738	-2.8406	-9.2479	0	0	0	0
2.2612	13.793	-2.7932	-9.3033	0	0	0	0
2.3894	13.837	-2.7499	-9.3691	0	0	0	0
2.5094	13.867	-2.7105	-9.4442	0	0	0	0
2.6141	13.88	-2.6747	-9.525	0	0	0	0
2.7003	13.879	-2.6416	-9.6078	0	0	0	0
2.7674	13.864	-2.6107	-9.6883	0	0	0	0
2.8177	13.842	-2.5819	-9.7626	0	0	0	0
2.8558	13.817	-2.5549	-9.8286	0	0	0	0
2.8892	13.796	-2.5303	-9.8865	0	0	0	0
2.9254	13.785	-2.5091	-9.9382	0	0	0	0
2.9701	13.787	-2.4933	-9.9865	0	0	2.9018	13.634
3.0259	13.806	-2.4829	-10.036	0	0	0	0
3.0925	13.843	-2.4761	-10.091	0	0	0	0
3.1686	13.897	-2.4698	-10.158	0	0	0	0
3.252	13.965	-2.4613	-10.242	0	0	0	0
3.3378	14.043	-2.4492	-10.34	0	0	0	0
3.4197	14.122	-2.434	-10.444	0	0	0	0
3.493	14.199	-2.4171	-10.54	0	0	0	0
3.5557	14.272	-2.4005	-10.617	0	0	0	0
3.6081	14.341	-2.3857	-10.668	0	0	0	0
3.6525	14.408	-2.3738	-10.693	0	0	0	0
3.6919	14.472	-2.3659	-10.694	0	0	0	0
3.7284	14.532	-2.3632	-10.681	0	0	0	0
3.7627	14.579	-2.3669	-10.664	0	0	0	0
3.7943	14.608	-2.3772	-10.652	0	0	0	0
3.8218	14.615	-2.3931	-10.652	0	0	0	0
3.8435	14.601	-2.4117	-10.664	0	0	0	0
3.8576	14.568	-2.4296	-10.687	0	0	0	0
3.864	14.523	-2.4443	-10.718	0	0	0	0
3.8641	14.475	-2.455	-10.753	0	0	0	0
3.8606	14.434	-2.4629	-10.792	0	0	0	0
3.8555	14.403	-2.4706	-10.842	0	0	0	0
3.85	14.384	-2.481	-10.907	0	0	0	0
3.8437	14.374	-2.4967	-10.991	0	0	0	0
3.8361	14.369	-2.5188	-11.094	0	0	0	0
3.8262	14.364	-2.5473	-11.211	0	0	0	0
3.8131	14.357	-2.5809	-11.334	0	0	0	0
3.795	14.344	-2.6176	-11.457	0	0	0	0
3.769	14.323	-2.6553	-11.573	0	0	0	0
3.7308	14.292	-2.6933	-11.677	0	0	0	0
3.6763	14.254	-2.7331	-11.769	0	0	0	0
3.6031	14.211	-2.7783	-11.851	0	0	0	0
3.5113	14.169	-2.833	-11.929	0	0	0	0
3.403	14.131	-2.8998	-12.006	0	0	0	0
3.2821	14.101	-2.9779	-12.084	0	0	0	0
3.1529	14.083	-3.0647	-12.164	0	0	0	0
3.0188	14.075	-3.157	-12.242	0	0	0	0
2.8816	14.072	-3.2527	-12.314	0	0	0	0
2.7432	14.065	-3.3511	-12.376	0	0	0	0
2.6064	14.048	-3.4539	-12.43	0	0	0	0
2.4749	14.016	-3.5635	-12.476	0	0	0	0
2.3534	13.968	-3.6815	-12.517	0	0	0	0
2.2463	13.91	-3.806	-12.553	0	0	0	0
2.1566	13.849	-3.932	-12.588	-3.9562	-12.504	0	0
2.0843	13.787	-4.052	-12.624	0	0	0	0
2.0266	13.726	-4.1591	-12.662	0	0	0	0
1.9793	13.666	-4.2488	-12.7	0	0	0	0
1.9388	13.61	-4.3197	-12.733	0	0	0	0
1.903	13.56	-4.3744	-12.756	0	0	0	0
1.871	13.521	-4.4192	-12.766	0	0	0	0
1.8414	13.493	-4.4623	-12.765	0	0	0	0
1.8114	13.476	-4.5115	-12.757	0	0	0	0
1.777	13.469	-4.5721	-12.746	0	0	-4.5578	-12.649
1.735	13.471	-4.6458	-12.738	0	0	0	0
1.6849	13.483	-4.7307	-12.737	0	0	0	0
1.6298	13.503	-4.8214	-12.745	0	0	0	0
1.5745	13.533	-4.9106	-12.76	0	0	0	0
1.5241	13.57	-4.9922	-12.784	0	0	0	0
1.4831	13.613	-5.0626	-12.815	0	0	0	0
1.4539	13.659	-5.121	-12.854	0	0	0	0
1.4359	13.704	-5.1692	-12.899	0	0	0	0
1.425	13.743	-5.21	-12.948	0	0	0	0
1.416	13.774	-5.2466	-12.997	0	0	0	0
1.4044	13.793	-5.2808	-13.043	0	0	0	0
1.3868	13.805	-5.3136	-13.082	0	0	0	0
1.3591	13.811	-5.3453	-13.11	0	0	0	0
1.3167	13.817	-5.3753	-13.124	0	0	0	0
1.2565	13.824	-5.402	-13.122	0	0	0	0
1.1777	13.835	-5.4241	-13.103	0	0	0	0
1.0813	13.849	-5.4415	-13.069	0	0	0	0
0.96895	13.864	-5.4552	-13.026	0	0	0	0
0.84403	13.876	-5.467	-12.982	0	0	0	0
0.71235	13.884	-5.4789	-12.946	0	0	0	0
0.57983	13.886	-5.4914	-12.919	0	0	0	0
0.44993	13.884	-5.5035	-12.9	0	0	0	0
0.32338	13.88	-5.5135	-12.885	0	0	0	0
0.19927	13.88	-5.5201	-12.871	0	0	0	0
0.076056	13.89	-5.5218	-12.86	0	0	0	0
-0.047568	13.908	-5.5163	-12.854	0	0	0	0
-0.17109	13.928	-5.5003	-12.855	0	0	0	0
-0.29108	13.939	-5.4702	-12.863	0	0	0	0
-0.40224	13.936	-5.423	-12.875	0	0	0	0
-0.49972	13.927	-5.3575	-12.888	0	0	0	0
-0.58157	13.922	-5.2733	-12.9	0	0	0	0
-0.65013	13.927	-5.1714	-12.914	0	0	0	0
-0.71177	13.945	-5.0538	-12.932	-0.71017	13.914	0	0
-0.77519	13.972	-4.9253	-12.959	0	0	0	0
-0.84873	14.005	-4.7924	-12.997	0	0	0	0
-0.9381	14.043	-4.6615	-13.04	0	0	0	0
-1.046	14.088	-4.5349	-13.083	0	0	-0.96554	13.881
-1.1718	14.14	-4.4107	-13.118	0	0	0	0
-1.3114	14.195	-4.2842	-13.141	0	0	0	0
-1.457	14.252	-4.1519	-13.154	0	0	0	0
-1.5999	14.309	-4.0133	-13.16	0	0	0	0
-1.733	14.364	-3.8713	-13.164	0	0	0	0
-1.8531	14.415	-3.7287	-13.167	0	0	0	0
-1.9598	14.462	-3.5864	-13.166	0	0	0	0
-2.0541	14.505	-3.4424	-13.16	0	0	0	0
-2.1366	14.546	-3.2945	-13.145	0	0	0	0
-2.2084	14.59	-3.1413	-13.123	0	0	0	0
-2.2708	14.637	-2.9841	-13.097	0	0	0	0
-2.3255	14.689	-2.8257	-13.076	0	0	0	0
-2.3735	14.743	-2.6693	-13.065	0	0	0	0
-2.4155	14.796	-2.5161	-13.068	0	0	0	0
-2.4515	14.839	-2.3658	-13.088	0	0	0	0
-2.4819	14.87	-2.2159	-13.12	0	0	0	0
-2.5073	14.887	-2.063	-13.162	0	0	0	0
-2.5276	14.893	-1.9043	-13.21	0	0	0	0
-2.543	14.892	-1.7395	-13.259	0	0	0	0
-2.5529	14.885	-1.5711	-13.308	0	0	0	0
-2.5562	14.875	-1.4026	-13.353	0	0	0	0
-2.5521	14.865	-1.2376	-13.392	0	0	0	0
-2.541	14.856	-1.0778	-13.421	0	0	0	0
-2.5242	14.851	-0.92407	-13.438	0	0	0	0
-2.5019	14.849	-0.7765	-13.44	0	0	0	0
-2.4722	14.844	-0.63544	-13.428	0	0	0	0
-2.4328	14.827	-0.50078	-13.4	0	0	0	0
-2.3826	14.793	-0.37179	-13.358	0	0	0	0
-2.3225	14.742	-0.24721	-13.306	0	0	0	0
-2.2542	14.676	-0.12481	-13.249	0	0	0	0
-2.179	14.598	-0.001701	-13.192	0	0	0	0
-2.0977	14.512	0.12407	-13.136	0	0	0	0
-2.0107	14.423	0.25235	-13.075	0	0	0	0
-1.9189	14.341	0.38132	-13.006	0	0	0	0
-1.8229	14.272	0.5091	-12.925	0	0	0	0
-1.7231	14.217	0.63517	-12.835	0	0	0	0
-1.6203	14.171	0.76026	-12.742	0.71762	-12.73	0	0
-1.517	14.132	0.88481	-12.654	0	0	0	0
-1.4175	14.1	1.0075	-12.58	0	0	0	0
-1.3267	14.075	1.125	-12.523	0	0	0	0
-1.2484	14.056	1.2339	-12.48	0	0	0	0
-1.1852	14.041	1.3318	-12.447	0	0	0	0
-1.1373	14.024	1.4184	-12.42	0	0	0	0
-1.1029	14.007	1.4946	-12.395	0	0	0	0
-1.0793	13.988	1.5616	-12.371	0	0	0	0
-1.0643	13.969	1.6208	-12.347	0	0	0	0
-1.0566	13.954	1.6739	-12.323	0	0	0	0
-1.0557	13.941	1.7213	-12.298	0	0	0	0
-1.0601	13.93	1.7619	-12.271	0	0	0	0
-1.0679	13.917	1.7946	-12.242	0	0	1.8246	-12.173
-1.0764	13.894	1.82	-12.207	0	0	0	0
-1.0834	13.856	1.8414	-12.163	0	0	0	0
-1.0879	13.799	1.8623	-12.109	0	0	0	0
-1.0896	13.722	1.8852	-12.045	0	0	0	0
-1.0888	13.633	1.9109	-11.977	0	0	0	0
-1.0858	13.547	1.9384	-11.912	0	0	0	0
-1.0812	13.482	1.966	-11.858	0	0	0	0
-1.0752	13.452	1.9928	-11.817	0	0	0	0
-1.0665	13.464	2.0188	-11.789	0	0	0	0
-1.0522	13.51	2.0449	-11.771	0	0	0	0
-1.0281	13.576	2.0719	-11.758	0	0	0	0
-0.98972	13.649	2.0994	-11.749	0	0	0	0
-0.93411	13.718	2.1254	-11.74	0	0	0	0
-0.86131	13.776	2.1472	-11.73	0	0	0	0
-0.77503	13.818	2.1628	-11.721	0	0	0	0
-0.6818	13.845	2.1709	-11.711	0	0	0	0
-0.58884	13.854	2.1701	-11.699	0	0	0	0
-0.50193	13.846	2.1582	-11.684	0	0	0	0
-0.42405	13.825	2.1324	-11.666	0	0	0	0
-0.35504	13.793	2.0905	-11.646	0	0	0	0
-0.29239	13.762	2.031	-11.625	0	0	0	0
-0.23233	13.742	1.955	-11.607	-0.22617	13.611	0	0
-0.17012	13.743	1.8666	-11.596	0	0	0	0
-0.10048	13.767	1.7724	-11.59	0	0	0	0
-0.0195	13.811	1.6788	-11.588	0	0	0	0
0.073184	13.864	1.5908	-11.589	0	0	0	0
0.17397	13.916	1.5103	-11.593	0	0	0	0
0.27701	13.955	1.4365	-11.598	0	0	0	0
0.37651	13.975	1.3673	-11.605	0	0	0	0
0.46822	13.973	1.3011	-11.613	0	0	0	0
0.54902	13.951	1.2374	-11.621	0	0	0	0
0.61613	13.919	1.1751	-11.629	0	0	0	0
0.66781	13.885	1.1114	-11.637	0	0	0	0
0.70444	13.86	1.0427	-11.645	0	0	0	0
0.72852	13.846	0.96583	-11.654	0	0	0	0
0.74405	13.845	0.87917	-11.665	0	0	0	0
0.75583	13.856	0.78351	-11.676	0	0	0	0
0.76862	13.875	0.68098	-11.689	0	0	0	0
0.78623	13.896	0.57388	-11.702	0	0	0	0
0.8113	13.916	0.46444	-11.717	0	0	0.80979	13.929
0.84562	13.93	0.35523	-11.735	0	0	0	0
0.89047	13.939	0.24899	-11.758	0	0	0	0
0.94606	13.948	0.14806	-11.786	0	0	0	0
1.0107	13.965	0.054222	-11.817	0	0	0	0
1.0811	13.998	-0.031622	-11.849	0	0	0	0
1.1535	14.049	-0.1099	-11.883	0	0	0	0
1.2247	14.113	-0.182	-11.918	0	0	0	0
1.292	14.178	-0.24918	-11.951	0	0	0	0
1.3541	14.227	-0.31215	-11.979	0	0	0	0
1.4106	14.247	-0.37236	-12.002	0	0	0	0
1.4622	14.238	-0.43365	-12.018	0	0	0	0
1.5103	14.212	-0.50177	-12.027	0	0	0	0
1.5561	14.181	-0.58162	-12.032	0	0	0	0
1.5992	14.156	-0.67428	-12.032	0	0	0	0
1.6373	14.14	-0.77644	-12.031	0	0	0	0
1.6674	14.132	-0.88243	-12.03	0	0	0	0
1.6874	14.129	-0.98735	-12.033	0	0	0	0
1.6971	14.128	-1.0889	-12.04	0	0	0	0
1.6977	14.127	-1.1874	-12.056	0	0	0	0
1.6917	14.122	-1.2857	-12.087	0	0	0	0
1.6815	14.11	-1.3873	-12.133	0	0	0	0
1.6692	14.09	-1.4948	-12.195	0	0	0	0
1.6558	14.061	-1.6098	-12.267	0	0	0	0
1.6408	14.025	-1.7321	-12.347	0	0	0	0
1.6226	13.984	-1.8599	-12.428	0	0	0	0
1.5998	13.944	-1.9905	-12.505	0	0	0	0
1.572	13.906	-2.1214	-12.575	0	0	0	0
1.5399	13.874	-2.2506	-12.638	0	0	0	0
1.5044	13.85	-2.3763	-12.692	0	0	0	0
1.4663	13.83	-2.4975	-12.739	0	0	0	0
1.4275	13.812	-2.6145	-12.781	0	0	0	0
1.3901	13.79	-2.729	-12.819	0	0	0	0
1.3549	13.761	-2.8434	-12.851	0	0	0	0
1.321	13.722	-2.9602	-12.874	0	0	0	0
1.2868	13.674	-3.0804	-12.886	0	0	0	0
1.2516	13.621	-3.2023	-12.883	0	0	0	0
1.2157	13.573	-3.3228	-12.868	0	0	0	0
1.1797	13.537	-3.4387	-12.841	0	0	0	0
1.1445	13.515	-3.5486	-12.808	-3.5019	-12.759	0	0
1.1111	13.508	-3.6517	-12.773	0	0	0	0
1.0809	13.514	-3.7456	-12.74	0	0	0	0
1.0553	13.53	-3.8274	-12.71	0	0	0	0
1.0357	13.551	-3.8947	-12.685	0	0	0	0
1.0216	13.572	-3.9469	-12.665	0	0	0	0
1.0117	13.588	-3.9857	-12.647	0	0	0	0
1.004	13.598	-4.0145	-12.628	0	0	0	0
0.99679	13.602	-4.0388	-12.606	0	0	0	0
0.98894	13.601	-4.0643	-12.58	0	0	0	0
0.98005	13.598	-4.0948	-12.55	0	0	0	0
0.97047	13.595	-4.1317	-12.52	0	0	0	0
0.96109	13.595	-4.174	-12.494	0	0	0	0
0.95266	13.602	-4.2196	-12.471	0	0	0	0
0.94524	13.618	-4.2659	-12.451	0	0	-4.2592	-12.425
0.93829	13.647	-4.3109	-12.436	0	0	0	0
0.93124	13.688	-4.3533	-12.425	0	0	0	0
0.924	13.74	-4.3927	-12.42	0	0	0	0
0.91731	13.79	-4.4293	-12.419	0	0	0	0
0.91207	13.83	-4.4636	-12.421	0	0	0	0
0.90844	13.853	-4.496	-12.421	0	0	0	0
0.9058	13.862	-4.5257	-12.418	0	0	0	0
0.90389	13.864	-4.5515	-12.41	0	0	0	0
0.90377	13.865	-4.5717	-12.395	0	0	0	0
0.90804	13.873	-4.5861	-12.373	0	0	0	0
0.92035	13.893	-4.595	-12.342	0	0	0	0
0.9444	13.931	-4.5994	-12.302	0	0	0	0
0.98277	13.983	-4.5998	-12.254	0	0	0	0
1.0361	14.043	-4.5972	-12.204	0	0	0	0
1.1023	14.1	-4.5925	-12.157	0	0	0	0
1.1766	14.148	-4.5866	-12.118	0	0	0	0
1.2514	14.186	-4.5796	-12.087	0	0	0	0
1.3189	14.213	-4.5701	-12.065	0	0	0	0
1.3749	14.229	-4.5551	-12.046	1.4157	14.166	0	0
1.4197	14.236	-4.5311	-12.028	0	0	0	0
1.4574	14.234	-4.4947	-12.004	0	0	0	0
1.4932	14.221	-4.4445	-11.975	0	0	0	0
1.5317	14.196	-4.382	-11.94	0	0	0	0
1.5751	14.158	-4.3112	-11.903	0	0	0	0
1.6222	14.107	-4.2371	-11.866	0	0	0	0
1.6699	14.049	-4.1653	-11.832	0	0	0	0
1.7136	13.99	-4.1005	-11.801	0	0	0	0
1.7492	13.939	-4.0444	-11.775	0	0	0	0
1.775	13.899	-3.9948	-11.755	0	0	0	0
1.7922	13.871	-3.9465	-11.74	0	0	0	0
1.8044	13.852	-3.8936	-11.732	0	0	0	0
1.8159	13.842	-3.8307	-11.732	0	0	0	0
1.8312	13.841	-3.7554	-11.737	0	0	0	0
1.854	13.852	-3.6682	-11.745	0	0	1.8326	13.707
1.8864	13.876	-3.5714	-11.751	0	0	0	0
1.9293	13.913	-3.4685	-11.753	0	0	0	0
1.9822	13.958	-3.3641	-11.752	0	0	0	0
2.0426	14.01	-3.2628	-11.754	0	0	0	0
2.106	14.065	-3.1675	-11.764	0	0	0	0
2.1673	14.116	-3.0795	-11.783	0	0	0	0
2.2233	14.156	-2.9985	-11.813	0	0	0	0
2.2735	14.181	-2.9237	-11.848	0	0	0	0
2.3194	14.192	-2.8537	-11.884	0	0	0	0
2.3629	14.193	-2.7863	-11.915	0	0	0	0
2.4055	14.189	-2.7187	-11.937	0	0	0	0
2.4473	14.179	-2.6476	-11.952	0	0	0	0
2.4872	14.161	-2.5692	-11.958	0	0	0	0
2.5238	14.137	-2.4797	-11.955	0	0	0	0
2.5561	14.109	-2.3769	-11.941	0	0	0	0
2.583	14.08	-2.2612	-11.915	0	0	0	0
2.6035	14.053	-2.1355	-11.877	0	0	0	0
2.6171	14.029	-2.0045	-11.833	0	0	0	0
2.6239	14.007	-1.8735	-11.788	0	0	0	0
2.6237	13.986	-1.7463	-11.747	0	0	0	0
2.6162	13.966	-1.6246	-11.713	0	0	0	0
2.6	13.949	-1.5077	-11.689	0	0	0	0
2.5736	13.937	-1.3929	-11.675	0	0	0	0
2.535	13.932	-1.2771	-11.666	0	0	0	0
2.4827	13.932	-1.158	-11.654	0	0	0	0
2.4161	13.928	-1.0347	-11.633	0	0	0	0
2.3354	13.91	-0.90825	-11.598	0	0	0	0
2.2411	13.869	-0.78165	-11.546	0	0	0	0
2.1351	13.8	-0.65963	-11.481	0	0	0	0
2.0198	13.71	-0.54687	-11.407	0	0	0	0
1.8986	13.612	-0.44612	-11.327	0	0	0	0
1.7737	13.523	-0.35703	-11.238	0	0	0	0
1.6467	13.453	-0.27615	-11.137	-0.26497	-11.188	0	0
1.5196	13.406	-0.19813	-11.023	0	0	0	0
1.3967	13.378	-0.11828	-10.898	0	0	0	0
1.2826	13.369	-0.035171	-10.772	0	0	0	0
1.1819	13.378	0.049412	-10.656	0	0	0	0
1.0973	13.396	0.13292	-10.559	0	0	0	0
1.03	13.411	0.21377	-10.483	0	0	0	0
0.9793	13.413	0.29062	-10.424	0	0	0	0
0.94264	13.399	0.36095	-10.374	0	0	0	0
0.91497	13.377	0.42148	-10.323	0	0	0	0
0.88961	13.352	0.47039	-10.268	0	0	0	0
0.85956	13.33	0.50861	-10.204	0	0	0	0
0.81915	13.314	0.53868	-10.137	0	0	0	0
0.76568	13.305	0.56292	-10.072	0	0	0	0
0.70037	13.306	0.583	-10.017	0	0	0.59172	-9.8724
0.62725	13.319	0.60054	-9.9757	0	0	0	0
0.55081	13.344	0.61727	-9.9444	0	0	0	0
0.47507	13.38	0.6349	-9.9164	0	0	0	0
0.40412	13.418	0.65522	-9.8848	0	0	0	0
0.3422	13.449	0.67991	-9.8468	0	0	0	0
0.29264	13.47	0.70985	-9.8061	0	0	0	0
0.25644	13.48	0.74495	-9.7702	0	0	0	0
0.23187	13.481	0.78468	-9.7453	0	0	0	0
0.21554	13.477	0.82839	-9.7334	0	0	0	0
0.20409	13.467	0.87501	-9.7334	0	0	0	0
0.19563	13.453	0.92346	-9.7429	0	0	0	0
0.19049	13.438	0.97371	-9.7586	0	0	0	0
0.19112	13.425	1.0266	-9.7765	0	0	0	0
0.20115	13.418	1.0827	-9.7925	0	0	0	0
0.2245	13.424	1.1411	-9.8037	0	0	0	0
0.26438	13.443	1.1995	-9.8093	0	0	0	0
0.32144	13.474	1.2542	-9.8107	0	0	0	0
0.3929	13.517	1.3004	-9.8113	0	0	0	0
0.47333	13.572	1.3343	-9.8136	0	0	0	0
0.55608	13.636	1.3529	-9.8187	0	0	0	0
0.6352	13.703	1.3544	-9.8273	0	0	0	0
0.70751	13.767	1.3372	-9.8408	0	0	0	0
0.77271	13.819	1.3002	-9.8609	0	0	0	0
0.83204	13.851	1.2425	-9.8891	0	0	0	0
0.88717	13.863	1.1641	-9.9274	0	0	0	0
0.93958	13.862	1.0664	-9.9784	0	0	0	0
0.99094	13.86	0.95368	-10.044	0	0	0	0
1.0442	13.871	0.83211	-10.125	1.0324	13.715	0	0
1.1035	13.904	0.7081	-10.218	0	0	0	0
1.1735	13.956	0.58653	-10.315	0	0	0	0
1.2577	14.019	0.46968	-10.405	0	0	0	0
1.3576	14.082	0.35713	-10.476	0	0	0	0
1.4718	14.138	0.24738	-10.522	0	0	0	0
1.596	14.187	0.14005	-10.545	0	0	0	0
1.7225	14.227	0.037106	-10.554	0	0	0	0
1.8428	14.255	-0.057513	-10.559	0	0	0	0
1.9503	14.27	-0.14003	-10.572	0	0	0	0
2.0412	14.271	-0.20941	-10.6	0	0	0	0
2.1146	14.264	-0.2681	-10.642	0	0	0	0
2.1732	14.254	-0.32049	-10.69	0	0	0	0
2.2222	14.247	-0.3709	-10.733	0	0	0	0
2.2678	14.243	-0.42271	-10.766	0	0	0	0
2.3136	14.244	-0.47829	-10.785	0	0	0	0
2.3606	14.244	-0.53894	-10.796	0	0	2.3787	14.354
2.4073	14.237	-0.60476	-10.804	0	0	0	0
2.4519	14.222	-0.67468	-10.818	0	0	0	0
2.4943	14.208	-0.74656	-10.845	0	0	0	0
2.5354	14.208	-0.81752	-10.889	0	0	0	0
2.577	14.228	-0.88467	-10.951	0	0	0	0
2.6207	14.268	-0.94556	-11.027	0	0	0	0
2.6667	14.323	-0.99823	-11.11	0	0	0	0
2.713	14.389	-1.0416	-11.193	0	0	0	0
2.7558	14.461	-1.0763	-11.267	0	0	0	0
2.7899	14.529	-1.1048	-11.33	0	0	0	0
2.8105	14.585	-1.1312	-11.379	0	0	0	0
2.8152	14.62	-1.161	-11.411	0	0	0	0
2.8048	14.632	-1.2002	-11.427	0	0	0	0
2.7833	14.628	-1.2535	-11.425	0	0	0	0
2.7554	14.614	-1.3225	-11.406	0	0	0	0
2.7254	14.601	-1.4057	-11.373	0	0	0	0
2.696	14.598	-1.4979	-11.332	0	0	0	0
2.6689	14.609	-1.5918	-11.29	0	0	0	0
2.6439	14.639	-1.6814	-11.254	0	0	0	0
2.619	14.687	-1.7632	-11.226	0	0	0	0
2.5904	14.748	-1.8359	-11.209	0	0	0	0
2.5536	14.811	-1.9005	-11.201	0	0	0	0
2.5054	14.869	-1.959	-11.197	0	0	0	0
2.4448	14.916	-2.015	-11.194	0	0	0	0
2.3733	14.951	-2.0729	-11.189	0	0	0	0
2.2941	14.976	-2.138	-11.18	0	0	0	0
2.2111	14.991	-2.214	-11.169	0	0	0	0
2.1278	14.991	-2.3029	-11.16	0	0	0	0
2.0476	14.968	-2.4042	-11.152	0	0	0	0
1.9729	14.916	-2.5163	-11.143	0	0	0	0
1.9045	14.836	-2.6357	-11.136	0	0	0	0
1.8411	14.736	-2.7573	-11.129	0	0	0	0
1.781	14.626	-2.8759	-11.125	0	0	0	0
1.7221	14.511	-2.9885	-11.122	0	0	0	0
1.6628	14.392	-3.0946	-11.117	0	0	0	0
1.601	14.27	-3.1939	-11.105	0	0	0	0
1.5357	14.145	-3.2864	-11.086	0	0	0	0
1.4676	14.02	-3.373	-11.057	-3.3544	-11.057	0	0
1.3996	13.903	-3.4568	-11.02	0	0	0	0
1.3347	13.792	-3.5408	-10.978	0	0	0	0
1.2752	13.682	-3.6264	-10.933	0	0	0	0
1.2213	13.568	-3.7132	-10.887	0	0	0	0
1.1731	13.451	-3.7988	-10.842	0	0	0	0
1.1314	13.338	-3.8795	-10.796	0	0	0	0
1.0971	13.24	-3.9516	-10.751	0	0	0	0
1.0709	13.165	-4.013	-10.708	0	0	0	0
1.0525	13.115	-4.0643	-10.667	0	0	0	0
1.0407	13.087	-4.1084	-10.629	0	0	0	0
1.0341	13.075	-4.1484	-10.592	0	0	0	0
1.0312	13.074	-4.1871	-10.555	0	0	0	0
1.0304	13.079	-4.226	-10.516	0	0	0	0
1.0308	13.085	-4.2661	-10.472	0	0	0	0
1.0319	13.09	-4.3073	-10.423	0	0	0	0
1.0336	13.091	-4.3487	-10.365	0	0	0	0
1.0362	13.085	-4.389	-10.299	0	0	-4.3903	-10.315
1.0403	13.071	-4.4272	-10.228	0	0	0	0
1.0464	13.045	-4.4626	-10.154	0	0	0	0
1.0547	13.01	-4.4953	-10.083	0	0	0	0
1.0648	12.968	-4.5255	-10.017	0	0	0	0
1.0752	12.926	-4.554	-9.9562	0	0	0	0
1.0844	12.892	-4.582	-9.9007	0	0	0	0
1.091	12.867	-4.6107	-9.8541	0	0	0	0
1.0943	12.852	-4.6407	-9.8217	0	0	0	0
1.0935	12.843	-4.6715	-9.8072	0	0	0	0
1.0881	12.838	-4.7017	-9.8106	0	0	0	0
1.0772	12.832	-4.73	-9.8276	0	0	0	0
1.0607	12.822	-4.7561	-9.8517	0	0	0	0
1.0396	12.805	-4.7794	-9.8758	0	0	0	0
1.0162	12.781	-4.7981	-9.8929	0	0	0	0
0.99198	12.754	-4.8096	-9.8982	0	0	0	0
0.96639	12.731	-4.8121	-9.891	0	0	0	0
0.93562	12.719	-4.806	-9.8752	0	0	0	0
0.89386	12.716	-4.7942	-9.858	0	0	0	0
0.83484	12.715	-4.7786	-9.8472	0	0	0	0
0.75409	12.71	-4.7595	-9.8481	0	0	0	0
0.65095	12.695	-4.7347	-9.8631	0	0	0	0
0.52887	12.674	-4.7013	-9.8907	0	0	0	0
0.39434	12.657	-4.6565	-9.9263	0	0	0	0
0.25457	12.649	-4.5988	-9.9642	0	0	0	0
0.11453	12.648	-4.5282	-10.002	0	0	0	0
-0.025008	12.649	-4.4455	-10.041	0	0	0	0
-0.1672	12.648	-4.3521	-10.082	0	0	0	0
-0.31631	12.639	-4.251	-10.127	0	0	0	0
-0.47384	12.62	-4.1453	-10.178	0	0	0	0
-0.6365	12.591	-4.037	-10.23	0	0	0	0
-0.79817	12.56	-3.9266	-10.282	0	0	0	0
-0.95456	12.533	-3.8144	-10.332	0	0	0	0
-1.1059	12.517	-3.7018	-10.378	0	0	0	0
-1.256	12.517	-3.591	-10.422	0	0	0	0
-1.4097	12.535	-3.4831	-10.464	0	0	0	0
-1.5696	12.566	-3.3767	-10.505	0	0	0	0
-1.7346	12.601	-3.2684	-10.543	0	0	0	0
-1.9024	12.636	-3.1538	-10.578	0	0	0	0
-2.0713	12.673	-3.0307	-10.611	0	0	0	0
-2.241	12.716	-2.901	-10.644	0	0	0	0
-2.411	12.772	-2.7706	-10.679	0	0	0	0
-2.5798	12.844	-2.6465	-10.717	0	0	0	0
-2.7445	12.927	-2.5343	-10.756	0	0	0	0
-2.9024	13.014	-2.4351	-10.791	0	0	0	0
-3.0516	13.102	-2.3458	-10.82	0	0	0	0
-3.1911	13.187	-2.2598	-10.843	-3.1353	13.108	0	0
-3.3196	13.266	-2.1703	-10.861	0	0	0	0
-3.4357	13.335	-2.0723	-10.876	0	0	0	0
-3.5389	13.388	-1.9647	-10.888	0	0	-3.5281	13.435
-3.6304	13.42	-1.8492	-10.903	0	0	0	0
-3.7124	13.432	-1.7295	-10.925	0	0	0	0
-3.7871	13.429	-1.6095	-10.962	0	0	0	0
-3.8567	13.417	-1.4934	-11.017	0	0	0	0
-3.9241	13.402	-1.3854	-11.09	0	0	0	0
-3.9912	13.39	-1.2884	-11.173	0	0	0	0
-4.0587	13.386	-1.2031	-11.261	0	0	0	0
-4.1256	13.392	-1.1288	-11.348	0	0	0	0
-4.1906	13.409	-1.0642	-11.43	0	0	0	0
-4.2528	13.431	-1.0076	-11.504	0	0	0	0
-4.3127	13.459	-0.95632	-11.567	0	0	0	0
-4.3709	13.492	-0.9051	-11.619	0	0	0	0
-4.4277	13.532	-0.84728	-11.656	0	0	0	0
-4.4821	13.576	-0.77688	-11.679	0	0	0	0
-4.5332	13.617	-0.69144	-11.687	0	0	0	0
-4.581	13.647	-0.59338	-11.685	0	0	0	0
-4.6275	13.666	-0.48842	-11.679	0	0	0	0
-4.6744	13.674	-0.38268	-11.676	0	0	0	0
-4.7216	13.676	-0.28068	-11.685	0	0	0	0
-4.766	13.674	-0.18515	-11.708	0	0	0	0
-4.8039	13.673	-0.097696	-11.744	0	0	0	0
-4.8328	13.674	-0.01844	-11.783	0	0	0	0
-4.8517	13.675	0.055169	-11.82	0	0	0	0
-4.8595	13.676	0.12823	-11.848	0	0	0	0
-4.8546	13.673	0.20652	-11.864	0	0	0	0
-4.8353	13.666	0.29418	-11.862	0	0	0	0
-4.7996	13.654	0.3922	-11.841	0	0	0	0
-4.7457	13.634	0.49819	-11.798	0	0	0	0
-4.6722	13.606	0.60752	-11.737	0	0	0	0
-4.5791	13.568	0.7151	-11.663	0	0	0	0
-4.4696	13.524	0.81718	-11.586	0	0	0	0
-4.3499	13.475	0.91191	-11.515	0	0	0	0
-4.2273	13.425	0.99905	-11.455	0	0	0	0
-4.1068	13.377	1.0799	-11.407	0	0	0	0
-3.9892	13.331	1.1577	-11.366	0	0	0	0
-3.8721	13.287	1.237	-11.328	0	0	0	0
-3.7515	13.243	1.3215	-11.286	0	0	0	0
-3.6259	13.204	1.4127	-11.236	0	0	0	0
-3.4968	13.177	1.5093	-11.177	0	0	0	0
-3.3686	13.168	1.6078	-11.112	0	0	0	0
-3.2469	13.176	1.7033	-11.043	0	0	0	0
-3.1376	13.194	1.7909	-10.975	0	0	0	0
-3.0448	13.21	1.8667	-10.91	0	0	0	0
-2.9693	13.217	1.9285	-10.851	0	0	0	0
-2.9084	13.215	1.9773	-10.795	0	0	0	0
-2.8562	13.209	2.0176	-10.738	2.0109	-10.654	0	0
-2.8052	13.206	2.0561	-10.674	0	0	0	0
-2.7473	13.215	2.0997	-10.594	0	0	0	0
-2.6768	13.24	2.1536	-10.494	0	0	0	0
-2.5929	13.285	2.221	-10.372	0	0	0	0
-2.4992	13.348	2.3028	-10.229	0	0	2.2592	-10.165
-2.4013	13.424	2.3973	-10.071	0	0	0	0
-2.3055	13.504	2.5003	-9.906	0	0	0	0
-2.2181	13.583	2.6059	-9.7438	0	0	0	0
-2.1438	13.656	2.7087	-9.5938	0	0	0	0
-2.0847	13.721	2.805	-9.4619	0	0	0	0
-2.0399	13.774	2.8926	-9.3496	0	0	0	0
-2.0064	13.81	2.9703	-9.2548	0	0	0	0
-1.9799	13.826	3.038	-9.1725	0	0	0	0
-1.9551	13.825	3.0969	-9.0966	0	0	0	0
-1.926	13.814	3.1486	-9.022	0	0	0	0
-1.886	13.802	3.1946	-8.9461	0	0	0	0
-1.8293	13.796	3.2371	-8.8683	0	0	0	0
-1.7523	13.801	3.2788	-8.7866	0	0	0	0
-1.6547	13.819	3.3225	-8.6991	0	0	0	0
-1.5388	13.85	3.3691	-8.6076	0	0	0	0
-1.4084	13.893	3.4172	-8.5173	0	0	0	0
-1.2685	13.943	3.4633	-8.4331	0	0	0	0
-1.125	13.994	3.5034	-8.3561	0	0	0	0
-0.98137	14.035	3.5351	-8.2831	0	0	0	0
-0.83792	14.063	3.5575	-8.2092	0	0	0	0
-0.69236	14.083	3.5702	-8.1313	0	0	0	0
-0.54219	14.107	3.573	-8.048	0	0	0	0
-0.38646	14.148	3.5666	-7.958	0	0	0	0
-0.22685	14.216	3.5531	-7.8616	0	0	0	0
-0.068442	14.307	3.5341	-7.7633	0	0	0	0
0.080748	14.404	3.5091	-7.6702	0	0	0	0
0.21274	14.488	3.4752	-7.5858	0	0	0	0
0.32284	14.548	3.4289	-7.5088	0	0	0	0
0.41075	14.591	3.3681	-7.4371	0	0	0	0
0.48097	14.628	3.2928	-7.3698	0	0	0	0
0.54227	14.675	3.2046	-7.3057	0.4858	14.217	0	0
0.60468	14.734	3.1061	-7.2404	0	0	0	0
0.67576	14.796	3.0009	-7.167	0	0	0	0
0.75911	14.854	2.8918	-7.0788	0	0	0	0
0.8551	14.902	2.7799	-6.9704	0	0	0	0
0.96225	14.937	2.6647	-6.841	0	0	0.94275	15.003
1.0781	14.965	2.5437	-6.6956	0	0	0	0
1.2001	15.001	2.4149	-6.5451	0	0	0	0
1.3253	15.057	2.2778	-6.402	0	0	0	0
1.4507	15.134	2.1342	-6.2775	0	0	0	0
1.5734	15.22	1.9875	-6.1804	0	0	0	0
1.6915	15.303	1.8432	-6.1145	0	0	0	0
1.8032	15.374	1.7077	-6.0753	0	0	0	0
1.9067	15.434	1.5858	-6.0527	0	0	0	0
2.0003	15.493	1.4791	-6.0369	0	0	0	0
2.0834	15.562	1.3853	-6.0206	0	0	0	0
2.1555	15.646	1.2991	-5.9979	0	0	0	0
2.2154	15.741	1.2139	-5.9652	0	0	0	0
2.2619	15.832	1.1249	-5.9207	0	0	0	0
2.2965	15.902	1.031	-5.8649	0	0	0	0
2.3223	15.938	0.93649	-5.8	0	0	0	0
2.3438	15.941	0.84855	-5.7319	0	0	0	0
2.3646	15.919	0.77436	-5.6685	0	0	0	0
2.3874	15.886	0.71811	-5.6168	0.64942	-5.4894	0	0
2.4135	15.858	0.67988	-5.5792	0	0	0	0
2.4437	15.844	0.65596	-5.5525	0	0	0	0
2.4774	15.847	0.64033	-5.5298	0	0	0	0
2.5124	15.868	0.62645	-5.5024	0	0	0	0
2.5451	15.899	0.6087	-5.4621	0	0	0	0
2.572	15.933	0.58362	-5.4032	0	0	0	0
2.5916	15.962	0.55047	-5.3239	0	0	0	0
2.6036	15.981	0.5106	-5.2247	0	0	0	0
2.6078	15.982	0.46607	-5.1062	0	0	0	0
2.6036	15.959	0.41916	-4.9698	0	0	0.38739	-4.993
2.5894	15.904	0.37206	-4.8206	0	0	0	0
2.5636	15.809	0.32619	-4.6673	0	0	0	0
2.5255	15.674	0.28212	-4.5215	0	0	0	0
2.4763	15.504	0.24008	-4.3969	0	0	0	0
2.4192	15.317	0.20041	-4.3055	0	0	0	0
2.3579	15.136	0.16384	-4.2531	0	0	0	0
2.2957	14.978	0.13136	-4.2378	0	0	0	0
2.2347	14.854	0.10355	-4.2522	0	0	0	0
2.1752	14.76	0.080284	-4.2848	0	0	0	0
2.1155	14.68	0.060577	-4.3223	0	0	0	0
2.0536	14.599	0.042255	-4.3533	0	0	0	0
1.9882	14.51	0.022288	-4.3704	0	0	0	0
1.9189	14.413	-0.001961	-4.3685	0	0	0	0
1.846	14.313	-0.031243	-4.3442	0	0	0	0
1.77	14.215	-0.063621	-4.2965	0	0	0	0
1.6911	14.126	-0.095281	-4.2292	0	0	0	0
1.6075	14.05	-0.12249	-4.1531	0	0	0	0
1.5151	13.985	-0.14321	-4.0811	0	0	0	0
1.4104	13.927	-0.15764	-4.0207	0	0	0	0
1.2922	13.869	-0.16793	-3.971	0	0	0	0
1.162	13.805	-0.17732	-3.9262	0	0	0	0
1.0245	13.736	-0.18931	-3.879	0	0	0	0
0.88629	13.663	-0.20692	-3.8248	0	0	0	0
0.75333	13.591	-0.23219	-3.7632	0	0	0	0
0.62848	13.522	-0.26614	-3.6974	0	0	0	0
0.51083	13.455	-0.30888	-3.6313	0	0	0	0
0.39681	13.389	-0.35929	-3.567	0	0	0	0
0.28149	13.329	-0.41405	-3.5051	-3.7115	9.6065	0	0
0.1596	13.28	-0.46752	-3.4468	0	0	-3.5551	9.4075
0.02651	13.246	-0.51378	-3.3957	0	0	0	0
-0.12035	13.224	-0.54951	-3.3567	0	0	0	0
-0.27917	13.208	-0.57473	-3.3321	0	0	0	0
-0.44307	13.192	-0.59162	-3.3214	0	0	0	0
-0.60262	13.179	-0.60288	-3.322	0	0	0	0
-0.74907	13.172	-0.61075	-3.3305	0	0	0	0
-0.87634	13.176	-0.61687	-3.3431	0	0	0	0
-0.9824	13.188	-0.62244	-3.3562	0	0	0	0
-1.0697	13.2	-0.62853	-3.3675	0	0	0	0
-1.1437	13.209	-0.63589	-3.3761	0	0	0	0
