## Supplementary material for "How to control unpredictable others in court-net sports": International match data: n6_1_5.txt

0.9653	12.325	-4.3749	-11.148	0	0	0.96021	12.286
0.96645	12.299	-4.3839	-11.099	0	0	0	0
0.96869	12.251	-4.3934	-11.044	0	0	0	0
0.9728	12.177	-4.4015	-10.992	0	0	0	0
0.97939	12.079	-4.4067	-10.952	0	0	0	0
0.98881	11.967	-4.4088	-10.93	0	0	0	0
1.0013	11.859	-4.4082	-10.927	0	0	0	0
1.0175	11.771	-4.406	-10.939	0	0	0	0
1.0377	11.709	-4.4033	-10.956	0	0	0	0
1.0617	11.675	-4.4008	-10.975	0	0	0	0
1.0881	11.665	-4.3989	-10.99	0	0	0	0
1.1151	11.672	-4.3975	-11.001	0	0	0	0
1.1418	11.685	-4.3965	-11.009	0	0	0	0
1.1684	11.694	-4.3954	-11.016	0	0	0	0
1.1963	11.695	-4.3939	-11.023	0	0	0	0
1.2262	11.681	-4.3917	-11.031	0	0	0	0
1.2577	11.655	-4.3886	-11.041	0	0	0	0
1.2883	11.619	-4.3843	-11.053	0	0	0	0
1.3147	11.58	-4.3785	-11.068	-4.3858	-11.029	0	0
1.3346	11.548	-4.3717	-11.085	0	0	0	0
1.3481	11.529	-4.3645	-11.103	0	0	0	0
1.3569	11.527	-4.3583	-11.12	0	0	0	0
1.3634	11.545	-4.3544	-11.136	0	0	0	0
1.3701	11.584	-4.3538	-11.149	0	0	0	0
1.3789	11.641	-4.3568	-11.16	0	0	0	0
1.391	11.714	-4.3632	-11.17	0	0	0	0
1.4064	11.794	-4.3723	-11.177	0	0	0	0
1.4239	11.871	-4.3828	-11.183	0	0	0	0
1.4418	11.938	-4.3933	-11.186	0	0	-4.3964	-11.152
1.4591	11.99	-4.4031	-11.192	0	0	0	0
1.4764	12.031	-4.412	-11.203	0	0	0	0
1.4963	12.067	-4.4196	-11.223	0	0	0	0
1.5214	12.104	-4.425	-11.257	0	0	0	0
1.5536	12.148	-4.4269	-11.308	0	0	0	0
1.5933	12.199	-4.4248	-11.376	0	0	0	0
1.6384	12.256	-4.4196	-11.456	0	0	0	0
1.6839	12.314	-4.4135	-11.54	0	0	0	0
1.7239	12.368	-4.408	-11.621	0	0	0	0
1.7542	12.412	-4.4034	-11.693	0	0	0	0
1.7743	12.441	-4.3994	-11.752	0	0	0	0
1.7871	12.456	-4.3946	-11.793	0	0	0	0
1.7973	12.46	-4.3862	-11.816	0	0	0	0
1.8098	12.455	-4.3695	-11.822	0	0	0	0
1.8283	12.442	-4.3386	-11.817	0	0	0	0
1.8546	12.424	-4.2875	-11.804	0	0	0	0
1.8873	12.405	-4.2124	-11.791	0	0	0	0
1.9227	12.384	-4.113	-11.782	0	0	0	0
1.9566	12.356	-3.9943	-11.778	0	0	0	0
1.9856	12.315	-3.8649	-11.778	0	0	0	0
2.0081	12.261	-3.7332	-11.784	0	0	0	0
2.024	12.195	-3.6039	-11.794	0	0	0	0
2.0348	12.127	-3.4783	-11.81	0	0	0	0
2.0424	12.062	-3.3564	-11.833	0	0	0	0
2.0488	12.007	-3.2389	-11.861	0	0	0	0
2.0546	11.962	-3.1265	-11.893	0	0	0	0
2.0598	11.926	-3.0181	-11.926	0	0	0	0
2.0641	11.894	-2.9112	-11.955	0	0	0	0
2.067	11.858	-2.8021	-11.973	0	0	0	0
2.0679	11.807	-2.6869	-11.978	0	0	0	0
2.0656	11.734	-2.5626	-11.97	0	0	0	0
2.0586	11.638	-2.4279	-11.952	0	0	0	0
2.0454	11.523	-2.2835	-11.931	0	0	0	0
2.0253	11.395	-2.133	-11.911	0	0	0	0
1.9986	11.259	-1.9822	-11.899	0	0	0	0
1.9658	11.115	-1.8378	-11.897	0	0	0	0
1.9282	10.964	-1.7055	-11.906	1.919	11.107	0	0
1.8865	10.809	-1.59	-11.923	0	0	0	0
1.8413	10.657	-1.495	-11.941	0	0	0	0
1.7932	10.518	-1.4229	-11.959	0	0	0	0
1.7431	10.4	-1.3741	-11.975	0	0	0	0
1.6926	10.304	-1.3459	-11.99	0	0	0	0
1.6435	10.231	-1.3336	-12.007	0	0	0	0
1.5972	10.179	-1.3317	-12.026	0	0	0	0
1.5541	10.138	-1.3351	-12.044	0	0	0	0
1.5147	10.101	-1.3399	-12.059	0	0	0	0
1.4803	10.056	-1.3432	-12.071	0	0	0	0
1.4521	9.998	-1.3426	-12.082	0	0	0	0
1.4308	9.9229	-1.3363	-12.096	0	0	0	0
1.4162	9.8335	-1.324	-12.116	0	0	1.4088	9.8599
1.4072	9.7352	-1.3077	-12.143	0	0	0	0
1.4026	9.6377	-1.2906	-12.169	0	0	0	0
1.4013	9.5534	-1.2753	-12.188	0	0	0	0
1.4021	9.493	-1.2628	-12.198	0	0	0	0
1.4035	9.461	-1.2532	-12.192	0	0	0	0
1.4037	9.4571	-1.2467	-12.169	0	0	0	0
1.4003	9.4777	-1.2441	-12.125	0	0	0	0
1.3907	9.5171	-1.2472	-12.059	0	0	0	0
1.3723	9.5682	-1.258	-11.975	0	0	0	0
1.3431	9.6237	-1.2781	-11.876	0	0	0	0
1.3026	9.677	-1.3081	-11.771	0	0	0	0
1.2513	9.7236	-1.3474	-11.664	0	0	0	0
1.1907	9.7621	-1.3952	-11.562	0	0	0	0
1.1234	9.7933	-1.4503	-11.463	0	0	0	0
1.0531	9.8158	-1.5112	-11.369	0	0	0	0
0.98391	9.8256	-1.5768	-11.28	0	0	0	0
0.91894	9.8178	-1.6468	-11.194	0	0	0	0
0.86021	9.7917	-1.7219	-11.11	0	0	0	0
0.80918	9.7498	-1.8032	-11.023	0	0	0	0
0.76774	9.6969	-1.8906	-10.931	0	0	0	0
0.73755	9.6403	-1.9822	-10.831	0	0	0	0
0.71844	9.5881	-2.0747	-10.72	0	0	0	0
0.70825	9.5465	-2.1653	-10.6	0	0	0	0
0.70386	9.519	-2.2523	-10.469	0	0	0	0
0.70211	9.5089	-2.3352	-10.326	0	0	0	0
0.70032	9.5202	-2.4137	-10.173	0	0	0	0
0.69651	9.5561	-2.4869	-10.015	0	0	0	0
0.68966	9.6163	-2.5536	-9.8622	0	0	0	0
0.68	9.696	-2.6135	-9.7153	0	0	0	0
0.66937	9.7884	-2.6665	-9.5675	0	0	0	0
0.66092	9.8877	-2.7134	-9.4073	0	0	0	0
0.65804	9.9899	-2.7558	-9.2245	0	0	0	0
0.66291	10.092	-2.7947	-9.0178	0	0	0	0
0.67565	10.191	-2.8298	-8.799	0	0	0	0
0.69432	10.285	-2.8594	-8.5891	0	0	0	0
0.71572	10.371	-2.8823	-8.4061	0	0	0	0
0.73678	10.446	-2.8985	-8.2549	0	0	0	0
0.75604	10.506	-2.9093	-8.1283	0	0	0	0
0.77395	10.556	-2.9162	-8.0117	0	0	0	0
0.792	10.603	-2.921	-7.8891	0	0	0	0
0.81129	10.658	-2.9253	-7.7487	0	0	0	0
0.83143	10.731	-2.9308	-7.5885	0	0	0	0
0.85057	10.825	-2.939	-7.4158	0	0	0	0
0.86656	10.937	-2.9518	-7.2403	-2.9304	-7.087	0	0
0.87826	11.061	-2.9706	-7.0675	0	0	0	0
0.88571	11.191	-2.9954	-6.8984	0	0	0	0
0.88966	11.322	-3.0243	-6.7348	0	0	0	0
0.89105	11.445	-3.0534	-6.5822	0	0	0	0
0.89053	11.55	-3.0783	-6.448	0	0	0	0
0.88828	11.634	-3.0962	-6.3386	0	0	0	0
0.88396	11.704	-3.1061	-6.2567	0	0	0	0
0.87687	11.768	-3.1081	-6.2001	0	0	0	0
0.86637	11.835	-3.103	-6.1618	0	0	0	0
0.8524	11.908	-3.092	-6.1326	0	0	0	0
0.83614	11.983	-3.0772	-6.1033	0	0	0	0
0.82003	12.052	-3.0616	-6.0676	0	0	0	0
0.80686	12.109	-3.048	-6.0231	0	0	-3.0103	-6.0764
0.79857	12.15	-3.0381	-5.9719	0	0	0	0
0.79599	12.172	-3.0321	-5.9202	0	0	0	0
0.79918	12.177	-3.0295	-5.8747	0	0	0	0
0.80763	12.166	-3.0301	-5.8385	0	0	0	0
0.82002	12.141	-3.0342	-5.81	0	0	0	0
0.8339	12.112	-3.0427	-5.7851	0	0	0	0
0.84637	12.092	-3.0568	-5.7592	0	0	0	0
0.85552	12.09	-3.077	-5.7294	0	0	0	0
0.86153	12.109	-3.1032	-5.6951	0	0	0	0
0.86664	12.144	-3.1338	-5.657	0	0	0	0
0.87459	12.188	-3.1668	-5.6157	0	0	0	0
0.89008	12.235	-3.2001	-5.5715	0	0	0	0
0.91794	12.279	-3.2323	-5.5252	0	0	0	0
0.96188	12.313	-3.2627	-5.4783	0	0	0	0
1.0231	12.332	-3.2903	-5.4337	0	0	0	0
1.0994	12.336	-3.3134	-5.3946	0	0	0	0
1.1858	12.331	-3.3297	-5.3647	0	0	0	0
1.2762	12.326	-3.3357	-5.3469	0	0	0	0
1.3654	12.33	-3.3292	-5.3432	0	0	0	0
1.4505	12.348	-3.3099	-5.3537	0	0	0	0
1.5315	12.379	-3.2812	-5.3771	0	0	0	0
1.6119	12.418	-3.2492	-5.4109	1.6379	12.528	0	0
1.6989	12.459	-3.2195	-5.4527	0	0	0	0
1.8005	12.5	-3.195	-5.5014	0	0	0	0
1.9217	12.539	-3.1755	-5.5565	0	0	0	0
2.0611	12.573	-3.1593	-5.6168	0	0	0	0
2.2112	12.6	-3.1439	-5.6803	0	0	0	0
2.3626	12.619	-3.1281	-5.7437	0	0	0	0
2.5089	12.629	-3.1112	-5.8021	0	0	0	0
2.6482	12.633	-3.0932	-5.8508	0	0	0	0
2.7821	12.631	-3.0729	-5.8891	0	0	0	0
2.9136	12.625	-3.0477	-5.9207	0	0	0	0
3.0455	12.619	-3.0149	-5.9515	0	0	0	0
3.1782	12.62	-2.9731	-5.9872	0	0	3.1871	12.543
3.3099	12.633	-2.9223	-6.0324	0	0	0	0
3.4377	12.663	-2.8647	-6.0909	0	0	0	0
3.5593	12.711	-2.803	-6.1662	0	0	0	0
3.673	12.773	-2.7386	-6.2618	0	0	0	0
3.7767	12.841	-2.6703	-6.382	0	0	0	0
3.8683	12.903	-2.5957	-6.5283	0	0	0	0
3.9466	12.949	-2.5136	-6.6954	0	0	0	0
4.0112	12.98	-2.4255	-6.8704	0	0	0	0
4.0629	13.003	-2.336	-7.0363	0	0	0	0
4.1034	13.027	-2.2514	-7.1794	0	0	0	0
4.1348	13.061	-2.1772	-7.2928	0	0	0	0
4.159	13.106	-2.1171	-7.3785	0	0	0	0
4.1776	13.162	-2.0714	-7.4458	0	0	0	0
4.1924	13.222	-2.0376	-7.5082	0	0	0	0
4.2049	13.282	-2.0116	-7.5787	0	0	0	0
4.2157	13.336	-1.9898	-7.6653	0	0	0	0
4.224	13.38	-1.9706	-7.7695	0	0	0	0
4.228	13.409	-1.9533	-7.8884	0	0	0	0
4.2269	13.423	-1.9379	-8.017	0	0	0	0
4.2217	13.429	-1.9245	-8.1489	0	0	0	0
4.2137	13.433	-1.9128	-8.2774	0	0	0	0
4.204	13.432	-1.9024	-8.3983	0	0	0	0
4.1927	13.425	-1.8948	-8.5113	0	0	0	0
4.1789	13.415	-1.8925	-8.6192	0	0	0	0
4.1603	13.409	-1.8984	-8.7252	0	0	0	0
4.1337	13.412	-1.9141	-8.8319	0	0	0	0
4.0954	13.429	-1.9392	-8.9414	0	0	0	0
4.0429	13.459	-1.9718	-9.0559	0	0	0	0
3.9757	13.496	-2.0101	-9.1765	0	0	0	0
3.8938	13.535	-2.0535	-9.2999	0	0	0	0
3.7985	13.571	-2.1022	-9.4199	0	0	0	0
3.692	13.601	-2.1559	-9.5313	0	0	0	0
3.5788	13.626	-2.214	-9.6343	0	0	0	0
3.4644	13.648	-2.2763	-9.7345	0	0	0	0
3.3546	13.672	-2.3436	-9.8391	0	0	0	0
3.2538	13.706	-2.4159	-9.9536	0	0	0	0
3.1651	13.754	-2.4917	-10.079	0	0	0	0
3.0915	13.815	-2.5689	-10.214	0	0	0	0
3.0338	13.883	-2.6463	-10.352	0	0	0	0
2.9893	13.948	-2.7247	-10.488	0	0	0	0
2.9519	14	-2.8059	-10.617	0	0	0	0
2.9138	14.034	-2.8904	-10.735	0	0	0	0
2.8666	14.047	-2.9772	-10.844	0	0	0	0
2.8043	14.039	-3.0648	-10.951	0	0	0	0
2.7245	14.014	-3.1517	-11.061	0	0	0	0
2.6291	13.98	-3.2365	-11.177	0	0	0	0
2.5231	13.942	-3.319	-11.304	0	0	0	0
2.4124	13.901	-3.4012	-11.444	0	0	0	0
2.3024	13.858	-3.4859	-11.598	0	0	0	0
2.1969	13.809	-3.575	-11.761	0	0	0	0
2.0978	13.757	-3.6694	-11.921	0	0	0	0
2.0053	13.707	-3.7682	-12.067	0	0	0	0
1.9181	13.664	-3.8697	-12.186	0	0	0	0
1.8335	13.629	-3.9731	-12.274	0	0	0	0
1.749	13.602	-4.0795	-12.329	0	0	0	0
1.6638	13.579	-4.1907	-12.358	0	0	0	0
1.5791	13.56	-4.3079	-12.369	0	0	0	0
1.4973	13.545	-4.4291	-12.374	0	0	0	0
1.4216	13.533	-4.5495	-12.384	-4.5692	-12.211	0	0
1.3553	13.527	-4.663	-12.407	0	0	0	0
1.3009	13.524	-4.7637	-12.443	0	0	0	0
1.2589	13.516	-4.8476	-12.49	0	0	0	0
1.2275	13.499	-4.9132	-12.542	0	0	0	0
1.2035	13.473	-4.9612	-12.596	0	0	0	0
1.1843	13.443	-4.9948	-12.65	0	0	0	0
1.1687	13.415	-5.0191	-12.7	0	0	0	0
1.1565	13.392	-5.0392	-12.742	0	0	0	0
1.1474	13.377	-5.0592	-12.774	0	0	0	0
1.1409	13.368	-5.0816	-12.791	0	0	-5.0564	-12.804
1.1364	13.363	-5.1073	-12.794	0	0	0	0
1.1331	13.36	-5.1357	-12.787	0	0	0	0
1.1308	13.359	-5.1638	-12.777	0	0	0	0
1.1289	13.359	-5.188	-12.77	0	0	0	0
1.1267	13.359	-5.2062	-12.773	0	0	0	0
1.1235	13.359	-5.2185	-12.787	0	0	0	0
1.1185	13.361	-5.2268	-12.807	0	0	0	0
1.1113	13.365	-5.2327	-12.831	0	0	0	0
1.1022	13.374	-5.2373	-12.855	0	0	0	0
1.093	13.389	-5.2408	-12.875	0	0	0	0
1.087	13.411	-5.2435	-12.889	0	0	0	0
1.0893	13.439	-5.2453	-12.898	0	0	0	0
1.1058	13.466	-5.2445	-12.903	0	0	0	0
1.141	13.486	-5.2371	-12.906	0	0	0	0
1.1963	13.49	-5.2178	-12.909	0	0	0	0
1.2687	13.473	-5.1826	-12.911	0	0	0	0
1.3534	13.433	-5.1303	-12.915	0	0	0	0
1.4448	13.38	-5.0621	-12.92	0	0	0	0
1.537	13.324	-4.9805	-12.926	0	0	0	0
1.6249	13.278	-4.8888	-12.935	0	0	0	0
1.7054	13.249	-4.7908	-12.947	0	0	0	0
1.7797	13.24	-4.6908	-12.96	0	0	0	0
1.852	13.251	-4.5928	-12.975	0	0	0	0
1.9276	13.281	-4.499	-12.988	1.9665	13.213	0	0
2.0119	13.331	-4.409	-13.002	0	0	0	0
2.1104	13.402	-4.3212	-13.016	0	0	0	0
2.2256	13.488	-4.2358	-13.032	0	0	0	0
2.3537	13.577	-4.1548	-13.047	0	0	0	0
2.4862	13.653	-4.0812	-13.058	0	0	0	0
2.6136	13.7	-4.0165	-13.065	0	0	0	0
2.7291	13.716	-3.9595	-13.066	0	0	0	0
2.8289	13.709	-3.9065	-13.06	0	0	0	0
2.9122	13.69	-3.853	-13.046	0	0	0	0
2.9817	13.668	-3.7953	-13.022	0	0	0	0
3.0419	13.648	-3.7309	-12.986	0	0	0	0
3.0979	13.638	-3.6586	-12.937	0	0	0	0
3.1541	13.643	-3.5777	-12.875	0	0	0	0
3.2126	13.665	-3.4877	-12.804	0	0	0	0
3.2737	13.701	-3.3892	-12.727	0	0	0	0
3.3371	13.747	-3.2836	-12.646	0	0	3.3219	13.711
3.4035	13.799	-3.173	-12.563	0	0	0	0
3.4735	13.855	-3.0609	-12.479	0	0	0	0
3.5467	13.91	-2.9516	-12.401	0	0	0	0
3.6212	13.96	-2.8493	-12.334	0	0	0	0
3.694	14.004	-2.7578	-12.284	0	0	0	0
3.7635	14.044	-2.68	-12.252	0	0	0	0
3.8308	14.079	-2.6183	-12.237	0	0	0	0
3.8978	14.109	-2.573	-12.235	0	0	0	0
3.9655	14.134	-2.5415	-12.239	0	0	0	0
4.0325	14.153	-2.5196	-12.242	0	0	0	0
4.0956	14.166	-2.5022	-12.24	0	0	0	0
4.1518	14.171	-2.4846	-12.229	0	0	0	0
4.1997	14.165	-2.4634	-12.207	0	0	0	0
4.2397	14.148	-2.4378	-12.172	0	0	0	0
4.273	14.116	-2.4089	-12.124	0	0	0	0
4.3002	14.071	-2.3792	-12.065	0	0	0	0
4.3213	14.018	-2.3512	-11.994	0	0	0	0
4.3365	13.969	-2.3272	-11.916	0	0	0	0
4.3466	13.933	-2.3095	-11.838	0	0	0	0
4.353	13.914	-2.3007	-11.763	0	0	0	0
4.357	13.909	-2.3035	-11.69	0	0	0	0
4.3592	13.913	-2.3211	-11.616	0	0	0	0
4.3599	13.921	-2.3569	-11.535	0	0	0	0
4.3588	13.928	-2.4131	-11.449	0	0	0	0
4.3544	13.931	-2.4897	-11.361	0	0	0	0
4.345	13.928	-2.584	-11.278	0	0	0	0
4.3285	13.915	-2.6911	-11.205	0	0	0	0
4.3031	13.89	-2.8064	-11.145	0	0	0	0
4.2679	13.851	-2.9259	-11.098	0	0	0	0
4.2226	13.799	-3.0466	-11.061	0	0	0	0
4.1692	13.738	-3.1667	-11.029	0	0	0	0
4.1115	13.67	-3.2856	-10.998	0	0	0	0
4.0536	13.597	-3.4039	-10.96	0	0	0	0
3.9977	13.52	-3.5211	-10.911	0	0	0	0
3.9439	13.444	-3.6351	-10.848	0	0	0	0
3.89	13.374	-3.7436	-10.767	0	0	0	0
3.8327	13.312	-3.8457	-10.668	0	0	0	0
3.769	13.258	-3.9432	-10.554	0	0	0	0
3.6984	13.212	-4.0396	-10.429	-3.9912	-10.407	0	0
3.6237	13.174	-4.1379	-10.303	0	0	0	0
3.5495	13.143	-4.2391	-10.183	0	0	0	0
3.4806	13.119	-4.3416	-10.081	0	0	0	0
3.4192	13.097	-4.4414	-10.003	0	0	0	0
3.3634	13.077	-4.5349	-9.9508	0	0	0	0
3.3075	13.055	-4.6198	-9.9228	0	0	0	0
3.244	13.031	-4.6962	-9.9134	0	0	0	0
3.1666	13.006	-4.7644	-9.9156	0	0	0	0
3.0715	12.977	-4.8242	-9.9224	0	0	0	0
2.9582	12.939	-4.8747	-9.9282	0	0	0	0
2.8297	12.888	-4.9152	-9.9298	0	0	0	0
2.6913	12.823	-4.946	-9.9259	0	0	0	0
2.5495	12.751	-4.9695	-9.9154	0	0	0	0
2.4112	12.685	-4.9893	-9.896	0	0	-4.969	-9.8561
2.2833	12.632	-5.0094	-9.8655	0	0	0	0
2.1719	12.594	-5.0337	-9.8228	0	0	0	0
2.0807	12.56	-5.0651	-9.7694	0	0	0	0
2.01	12.517	-5.1052	-9.7091	0	0	0	0
1.9573	12.459	-5.1545	-9.6467	0	0	0	0
1.9185	12.384	-5.2123	-9.5867	0	0	0	0
1.8896	12.303	-5.2766	-9.5334	0	0	0	0
1.8669	12.232	-5.3449	-9.4895	0	0	0	0
1.8474	12.184	-5.4141	-9.4557	0	0	0	0
1.8293	12.159	-5.4817	-9.4307	0	0	0	0
1.8125	12.154	-5.5462	-9.4127	0	0	0	0
1.7978	12.161	-5.6068	-9.4003	0	0	0	0
1.7859	12.172	-5.6626	-9.3932	0	0	0	0
1.7781	12.184	-5.7131	-9.391	0	0	0	0
1.7761	12.195	-5.7576	-9.3928	0	0	0	0
1.782	12.203	-5.7949	-9.3972	0	0	0	0
1.7968	12.212	-5.8225	-9.4027	0	0	0	0
1.8189	12.219	-5.8378	-9.4085	0	0	0	0
1.8449	12.225	-5.8395	-9.415	0	0	0	0
1.8707	12.229	-5.8272	-9.4231	1.8996	12.186	0	0
1.8929	12.228	-5.8013	-9.4337	0	0	0	0
1.9093	12.221	-5.7617	-9.4479	0	0	0	0
1.9194	12.204	-5.708	-9.4672	0	0	0	0
1.9236	12.178	-5.6404	-9.4925	0	0	0	0
1.9228	12.142	-5.5607	-9.5247	0	0	0	0
1.9184	12.102	-5.4726	-9.5645	0	0	0	0
1.9119	12.064	-5.3798	-9.6137	0	0	0	0
1.9046	12.037	-5.2848	-9.6733	0	0	0	0
1.898	12.026	-5.1888	-9.7431	0	0	0	0
1.8927	12.029	-5.0923	-9.8197	0	0	0	0
1.8891	12.041	-4.9977	-9.8968	0	0	1.8787	12.056
1.887	12.058	-4.9085	-9.9671	0	0	0	0
1.8859	12.073	-4.8277	-10.026	0	0	0	0
1.8854	12.084	-4.7551	-10.075	0	0	0	0
1.8853	12.09	-4.6872	-10.117	0	0	0	0
1.8853	12.094	-4.6184	-10.158	0	0	0	0
1.8856	12.095	-4.5432	-10.204	0	0	0	0
1.8863	12.096	-4.4587	-10.261	0	0	0	0
1.8879	12.1	-4.3665	-10.329	0	0	0	0
1.8909	12.108	-4.2727	-10.406	0	0	0	0
1.8956	12.122	-4.184	-10.489	0	0	0	0
1.902	12.143	-4.104	-10.571	0	0	0	0
1.9096	12.17	-4.0323	-10.648	0	0	0	0
1.9167	12.2	-3.9644	-10.713	0	0	0	0
1.9205	12.234	-3.8938	-10.761	0	0	0	0
1.9184	12.271	-3.8129	-10.789	0	0	0	0
1.9101	12.313	-3.715	-10.798	0	0	0	0
1.8977	12.356	-3.596	-10.791	0	0	0	0
1.8837	12.399	-3.4566	-10.772	0	0	0	0
1.8694	12.442	-3.3021	-10.742	0	0	0	0
1.8539	12.489	-3.1415	-10.702	0	0	0	0
1.8341	12.546	-2.9853	-10.652	0	0	0	0
1.8058	12.617	-2.8434	-10.596	0	0	0	0
1.7656	12.699	-2.7222	-10.542	0	0	0	0
1.7109	12.783	-2.6223	-10.496	0	0	0	0
1.6406	12.86	-2.5397	-10.462	0	0	0	0
1.5546	12.921	-2.4687	-10.445	0	0	0	0
1.4554	12.962	-2.4038	-10.446	0	0	0	0
1.348	12.981	-2.3408	-10.461	0	0	0	0
1.2388	12.979	-2.2759	-10.48	0	0	0	0
1.1329	12.959	-2.2055	-10.494	0	0	0	0
1.0331	12.932	-2.1269	-10.496	0	0	0	0
0.93951	12.914	-2.0401	-10.485	0	0	0	0
0.85111	12.921	-1.9467	-10.46	0	0	0	0
0.76847	12.956	-1.8488	-10.424	0	0	0	0
0.69332	13.009	-1.7493	-10.379	0	0	0	0
0.62666	13.067	-1.6511	-10.328	0	0	0	0
0.56823	13.121	-1.5568	-10.273	0	0	0	0
0.518	13.166	-1.4681	-10.21	0	0	0	0
0.47727	13.201	-1.3849	-10.134	0	0	0	0
0.44744	13.225	-1.3055	-10.042	-1.2953	-10.113	0	0
0.42845	13.24	-1.2272	-9.9341	0	0	0	0
0.41857	13.247	-1.1482	-9.8177	0	0	0	0
0.41528	13.249	-1.0679	-9.7038	0	0	0	0
0.41604	13.248	-0.98791	-9.6032	0	0	0	0
0.41866	13.246	-0.91078	-9.5226	0	0	0	0
0.42128	13.244	-0.83935	-9.4636	0	0	0	0
0.42232	13.245	-0.7759	-9.4228	0	0	0	0
0.42026	13.249	-0.72111	-9.3948	0	0	0	0
0.41365	13.258	-0.67402	-9.3737	0	0	0	0
0.40135	13.272	-0.63344	-9.3558	0	0	0	0
0.38304	13.29	-0.59889	-9.3388	0	0	0	0
0.3598	13.308	-0.56986	-9.3209	0	0	0	0
0.33365	13.324	-0.54485	-9.3001	0	0	-0.5409	-9.2519
0.30634	13.334	-0.52166	-9.2742	0	0	0	0
0.27843	13.338	-0.49841	-9.241	0	0	0	0
0.2494	13.337	-0.47408	-9.1986	0	0	0	0
0.21874	13.332	-0.44816	-9.1468	0	0	0	0
0.18733	13.328	-0.42005	-9.0885	0	0	0	0
0.15694	13.327	-0.38864	-9.0293	0	0	0	0
0.12839	13.334	-0.3525	-8.9753	0	0	0	0
0.10106	13.351	-0.31073	-8.9299	0	0	0	0
0.074429	13.381	-0.26415	-8.893	0	0	0	0
0.05001	13.421	-0.21546	-8.8622	0	0	0	0
0.031998	13.469	-0.16815	-8.8352	0	0	0	0
0.026257	13.516	-0.12541	-8.811	0	0	0	0
0.038671	13.557	-0.089523	-8.7909	0	0	0	0
0.073912	13.589	-0.061319	-8.777	0	0	0	0
0.13435	13.611	-0.040313	-8.77	0	0	0	0
0.21913	13.621	-0.025405	-8.7688	0	0	0	0
0.32423	13.617	-0.015413	-8.7711	0	0	0	0
0.44332	13.606	-0.009142	-8.7746	0	0	0	0
0.56886	13.594	-0.005484	-8.7779	0	0	0	0
0.69383	13.588	-0.003599	-8.7806	0	0	0	0
0.81382	13.593	-0.002934	-8.7823	0	0	0	0
0.92876	13.609	-0.003198	-8.7834	0	0	0	0
1.0425	13.636	-0.004368	-8.7839	0	0	0	0
1.1606	13.673	-0.006679	-8.7842	0	0	0	0
1.2872	13.722	-0.010463	-8.7845	0	0	0	0
1.4233	13.783	-0.015765	-8.7848	0	0	0	0
1.5655	13.861	-0.021936	-8.7853	0	0	0	0
1.7089	13.951	-0.027845	-8.7858	0	0	0	0
1.8491	14.047	-0.03258	-8.7862	0	0	0	0
1.9846	14.143	-0.035822	-8.7865	0	0	0	0
2.1178	14.243	-0.037677	-8.7867	2.1368	14.189	0	0
2.2531	14.348	-0.038424	-8.7866	0	0	0	0
2.3942	14.458	-0.038354	-8.7864	0	0	0	0
2.541	14.565	-0.037702	-8.786	0	0	0	0
2.6891	14.662	-0.036642	-8.7855	0	0	0	0
2.832	14.745	-0.035335	-8.7848	0	0	2.9088	14.728
2.9636	14.817	-0.033998	-8.7841	0	0	0	0
3.0816	14.885	-0.033007	-8.7838	0	0	0	0
3.1871	14.953	-0.032983	-8.7842	0	0	0	0
3.2849	15.022	-0.034844	-8.7861	0	0	0	0
3.381	15.092	-0.039775	-8.7903	0	0	0	0
3.4803	15.164	-0.049031	-8.7974	0	0	0	0
3.5834	15.24	-0.063504	-8.8078	0	0	0	0
3.6869	15.318	-0.083058	-8.8209	0	0	0	0
3.786	15.393	-0.10618	-8.8348	0	0	0	0
3.878	15.459	-0.1306	-8.8472	0	0	0	0
3.9632	15.515	-0.15427	-8.8571	0	0	0	0
4.0432	15.557	-0.17538	-8.8657	0	0	0	0
4.119	15.589	-0.19227	-8.8754	0	0	0	0
4.1909	15.614	-0.20432	-8.8871	0	0	0	0
4.2595	15.645	-0.21242	-8.8986	0	0	0	0
4.3254	15.691	-0.21795	-8.9065	0	0	0	0
4.3903	15.762	-0.22205	-8.9093	0	0	0	0
4.4554	15.857	-0.22579	-8.907	0	0	0	0
4.5208	15.973	-0.23033	-8.9015	0	0	0	0
4.586	16.103	-0.23696	-8.8956	0	0	0	0
4.6499	16.231	-0.24703	-8.8921	0	0	0	0
4.7109	16.342	-0.26159	-8.8935	0	0	0	0
4.7675	16.424	-0.28082	-8.902	0	0	0	0
4.819	16.476	-0.30367	-8.9194	0	0	0	0
4.8651	16.505	-0.32839	-8.9463	0	0	0	0
4.9053	16.519	-0.3533	-8.9816	0	0	0	0
4.9388	16.526	-0.37677	-9.0209	0	0	0	0
4.9631	16.528	-0.39685	-9.0586	0	0	0	0
4.9746	16.528	-0.41164	-9.0908	0	0	0	0
4.9688	16.524	-0.42016	-9.1172	0	0	0	0
4.9418	16.518	-0.4225	-9.1396	0	0	0	0
4.8912	16.512	-0.41946	-9.1598	0	0	0	0
4.8175	16.511	-0.4123	-9.1786	0	0	0	0
4.7239	16.517	-0.40268	-9.1959	0	0	0	0
4.6169	16.535	-0.39243	-9.2116	0	0	0	0
4.5062	16.568	-0.38296	-9.2262	0	0	0	0
4.4009	16.614	-0.37469	-9.2416	0	0	0	0
4.3055	16.667	-0.3671	-9.2596	0	0	0	0
4.2192	16.722	-0.35963	-9.2816	0	0	0	0
4.1382	16.775	-0.35223	-9.3075	0	0	0	0
4.0576	16.825	-0.34529	-9.3371	0	0	0	0
3.9712	16.87	-0.33957	-9.3711	0	0	0	0
3.8736	16.91	-0.33614	-9.4106	0	0	0	0
3.7628	16.948	-0.33617	-9.4556	0	0	0	0
3.6419	16.988	-0.34036	-9.5043	0	0	0	0
3.5169	17.033	-0.34848	-9.5534	0	0	0	0
3.3935	17.078	-0.35943	-9.5986	0	0	0	0
3.2752	17.116	-0.37184	-9.6369	0	0	0	0
3.1629	17.137	-0.38471	-9.6673	0	0	0	0
3.0543	17.137	-0.39734	-9.6907	0	0	0	0
2.9456	17.117	-0.40901	-9.7086	0	0	0	0
2.834	17.086	-0.41894	-9.7216	0	0	0	0
2.7185	17.056	-0.42657	-9.7292	0	0	0	0
2.5999	17.038	-0.43175	-9.7302	0	0	0	0
2.4819	17.036	-0.43458	-9.7219	0	0	0	0
2.3689	17.05	-0.43522	-9.7003	0	0	0	0
2.2642	17.072	-0.43371	-9.6609	0	0	0	0
2.1676	17.105	-0.42989	-9.6007	0	0	0	0
2.0776	17.16	-0.42361	-9.5203	0	0	0	0
1.9932	17.248	-0.41507	-9.4255	0	0	0	0
1.9138	17.37	-0.40498	-9.3251	0	0	0	0
1.8378	17.509	-0.39408	-9.2281	0	0	0	0
1.7639	17.642	-0.38258	-9.1404	0	0	0	0
1.692	17.75	-0.37017	-9.0642	0	0	0	0
1.624	17.826	-0.35676	-8.9999	0	0	0	0
1.5617	17.869	-0.34301	-8.9478	0	0	0	0
1.5056	17.881	-0.32994	-8.9071	0	0	0	0
1.4552	17.861	-0.31802	-8.8746	0	0	0	0
1.4096	17.807	-0.30669	-8.8446	0	0	0	0
1.3675	17.721	-0.29462	-8.8095	0	0	0	0
1.3266	17.606	-0.28017	-8.7631	0	0	0	0
1.2838	17.469	-0.26194	-8.7018	0	0	0	0
1.2362	17.319	-0.23946	-8.6257	0	0	0	0
1.182	17.161	-0.21353	-8.5381	0	0	0	0
1.121	17.004	-0.18552	-8.444	0	0	0	0
1.0543	16.858	-0.15664	-8.3486	0	0	0	0
0.98446	16.732	-0.12763	-8.2562	0	0	0	0
0.91522	16.631	-0.099279	-8.1711	0	0	0	0
0.85134	16.555	-0.073237	-8.0987	0	0	0	0
0.79656	16.501	-0.051853	-8.0436	0	0	0	0
0.75181	16.461	-0.037462	-8.005	0	0	0	0
0.71542	16.425	-0.032142	-7.9761	0	0	0	0
0.685	16.387	-0.0378	-7.9482	0	0	0	0
0.65908	16.347	-0.055938	-7.9151	0	0	0	0
0.63767	16.308	-0.087012	-7.8747	0	0	0	0
0.62152	16.281	-0.12964	-7.8301	0	0	0	0
0.61087	16.269	-0.18035	-7.7885	0	0	0	0
0.60504	16.271	-0.23461	-7.7569	-0.25173	-7.6296	0	0
0.60291	16.282	-0.2884	-7.7365	0	0	0	0
0.60338	16.294	-0.33831	-7.7232	0	0	0	0
0.60552	16.305	-0.38084	-7.7117	0	0	0	0
0.60862	16.312	-0.41296	-7.6998	0	0	0	0
0.61201	16.315	-0.4337	-7.6885	0	0	0	0
0.61484	16.315	-0.44444	-7.6796	0	0	0	0
0.61586	16.313	-0.44787	-7.6739	0	0	0	0
0.61325	16.311	-0.44696	-7.6712	0	0	0	0
0.6046	16.311	-0.44465	-7.6708	0	0	0	0
0.58723	16.316	-0.44374	-7.6715	0	0	0	0
0.55895	16.33	-0.447	-7.6721	0	0	0	0
0.51903	16.356	-0.45713	-7.6712	0	0	0	0
0.46844	16.396	-0.47636	-7.667	0	0	0	0
0.40893	16.447	-0.50587	-7.6578	0	0	0	0
0.34229	16.505	-0.54528	-7.6424	0	0	-0.48915	-7.6346
0.27064	16.56	-0.59226	-7.6203	0	0	0	0
0.19749	16.608	-0.64275	-7.5922	0	0	0	0
0.12837	16.642	-0.69207	-7.559	0	0	0	0
0.069096	16.658	-0.73642	-7.5225	0	0	0	0
0.02275	16.661	-0.7736	-7.486	0	0	0	0
-0.011437	16.66	-0.80266	-7.4527	0	0	0	0
-0.036453	16.665	-0.8235	-7.4241	0	0	0	0
-0.055498	16.677	-0.8368	-7.4005	0	0	0	0
-0.07103	16.691	-0.84449	-7.3811	0	0	0	0
-0.084647	16.697	-0.84979	-7.3631	0	0	0	0
-0.097187	16.69	-0.85708	-7.342	0	0	0	0
-0.10884	16.671	-0.87131	-7.3125	0	0	0	0
-0.11902	16.646	-0.89724	-7.2702	0	0	0	0
-0.1259	16.619	-0.9382	-7.2145	0	0	0	0
-0.12565	16.599	-0.99424	-7.1505	0	0	0	0
-0.11242	16.59	-1.0613	-7.0883	0	0	0	0
-0.079696	16.601	-1.1327	-7.0376	3.9244	10.407	0	0
-0.022358	16.637	-1.2028	-7.0029	0	0	3.7304	10.604
0.061346	16.715	-1.2689	-6.9839	0	0	0	0
0.16826	16.855	-1.3315	-6.9774	0	0	0	0
0.29107	17.074	-1.3919	-6.9795	0	0	0	0
