## Supplementary material for "How to control unpredictable others in court-net sports": International match data: n6_1_6.txt

1.222	12.234	-4.2052	-9.2183	0	0	1.212	12.212
1.2317	12.22	-4.2133	-9.1658	0	0	0	0
1.2466	12.201	-4.2222	-9.0975	0	0	0	0
1.2659	12.173	-4.23	-9.0212	0	0	0	0
1.2878	12.137	-4.2344	-8.9493	0	0	0	0
1.3095	12.088	-4.2341	-8.8935	0	0	0	0
1.3288	12.023	-4.2294	-8.8606	0	0	0	0
1.3454	11.944	-4.222	-8.8497	0	0	0	0
1.3608	11.858	-4.2138	-8.8548	0	0	0	0
1.3773	11.782	-4.2057	-8.868	0	0	0	0
1.3972	11.732	-4.1976	-8.8829	0	0	0	0
1.4211	11.722	-4.1875	-8.8948	0	0	0	0
1.4475	11.753	-4.1728	-8.9003	0	0	0	0
1.4738	11.817	-4.1504	-8.8967	0	0	0	0
1.4963	11.901	-4.1173	-8.8818	0	0	0	0
1.5111	11.991	-4.0713	-8.8561	0	0	0	0
1.5147	12.074	-4.0122	-8.8237	0	0	0	0
1.5052	12.14	-3.9427	-8.7909	0	0	0	0
1.4833	12.187	-3.8678	-8.7631	0	0	0	0
1.4526	12.218	-3.7931	-8.7405	0	0	0	0
1.4179	12.235	-3.7225	-8.72	0	0	0	0
1.3838	12.242	-3.6573	-8.698	0	0	0	0
1.353	12.244	-3.5965	-8.6726	0	0	0	0
1.3262	12.246	-3.5384	-8.6417	0	0	0	0
1.3031	12.254	-3.4816	-8.6039	-3.4986	-8.6744	0	0
1.2824	12.276	-3.4254	-8.5597	0	0	0	0
1.2621	12.316	-3.3688	-8.5131	0	0	0	0
1.2402	12.376	-3.3116	-8.4693	0	0	0	0
1.2155	12.453	-3.2555	-8.4308	0	0	0	0
1.1879	12.539	-3.2042	-8.3975	0	0	0	0
1.158	12.624	-3.1617	-8.3681	0	0	0	0
1.1268	12.701	-3.1295	-8.3413	0	0	0	0
1.0964	12.767	-3.1063	-8.3153	0	0	0	0
1.0692	12.826	-3.09	-8.2893	0	0	0	0
1.0459	12.885	-3.0789	-8.2642	0	0	0	0
1.0252	12.952	-3.0728	-8.2416	0	0	0	0
1.0049	13.032	-3.0716	-8.2219	0	0	0	0
0.98293	13.124	-3.0757	-8.2044	0	0	0	0
0.95785	13.219	-3.0849	-8.1881	0	0	0	0
0.92959	13.309	-3.0983	-8.173	0	0	-3.0935	-8.0936
0.89975	13.385	-3.1149	-8.1592	0	0	0	0
0.8711	13.446	-3.1332	-8.1463	0	0	0	0
0.84618	13.493	-3.1519	-8.1325	0	0	0	0
0.82593	13.533	-3.1698	-8.1156	0	0	0	0
0.8094	13.568	-3.1849	-8.094	0	0	0	0
0.79485	13.604	-3.1949	-8.0673	0	0	0	0
0.78111	13.643	-3.1968	-8.0365	0	0	0	0
0.76872	13.689	-3.1881	-8.0036	0	0	0	0
0.76068	13.738	-3.1683	-7.9698	0	0	0	0
0.76176	13.784	-3.1395	-7.9359	0	0	0	0
0.77682	13.824	-3.106	-7.9025	0	0	0	0
0.80917	13.856	-3.0727	-7.8726	0	0	0	0
0.85984	13.877	-3.042	-7.8512	0	0	0	0
0.92716	13.89	-3.0134	-7.844	0	0	0	0
1.0069	13.9	-2.9844	-7.8535	0	0	0	0
1.0932	13.911	-2.9531	-7.8791	0	0	0	0
1.1792	13.929	-2.9178	-7.918	0	0	0	0
1.2597	13.952	-2.8783	-7.9671	0	0	0	0
1.3319	13.979	-2.8348	-8.0237	0	0	0	0
1.3961	14.003	-2.7885	-8.0863	0	0	0	0
1.4554	14.022	-2.7409	-8.1545	1.4915	14.056	0	0
1.5155	14.033	-2.6944	-8.2291	0	0	0	0
1.583	14.04	-2.6521	-8.3089	0	0	0	0
1.6639	14.052	-2.6167	-8.39	0	0	0	0
1.7609	14.072	-2.5888	-8.4674	0	0	0	0
1.8731	14.1	-2.5675	-8.5384	0	0	0	0
1.9953	14.128	-2.5512	-8.6028	0	0	0	0
2.1193	14.152	-2.538	-8.6619	0	0	0	0
2.2361	14.174	-2.5267	-8.7177	0	0	0	0
2.3395	14.194	-2.5163	-8.7736	0	0	0	0
2.427	14.208	-2.5055	-8.8337	0	0	0	0
2.4993	14.21	-2.4928	-8.9006	0	0	0	0
2.5594	14.198	-2.4776	-8.9731	0	0	0	0
2.6114	14.172	-2.4602	-9.0469	0	0	0	0
2.6592	14.14	-2.4415	-9.1191	0	0	0	0
2.7045	14.108	-2.4225	-9.1906	0	0	0	0
2.7468	14.082	-2.4028	-9.2676	0	0	0	0
2.7851	14.067	-2.3806	-9.3598	0	0	0	0
2.8205	14.062	-2.3545	-9.4752	0	0	2.8118	14.014
2.8563	14.069	-2.3244	-9.6147	0	0	0	0
2.8961	14.086	-2.2921	-9.7703	0	0	0	0
2.9428	14.113	-2.2606	-9.9291	0	0	0	0
2.9971	14.148	-2.2334	-10.079	0	0	0	0
3.0593	14.188	-2.2138	-10.212	0	0	0	0
3.13	14.235	-2.2039	-10.323	0	0	0	0
3.2105	14.292	-2.2036	-10.411	0	0	0	0
3.3005	14.363	-2.2085	-10.479	0	0	0	0
3.3965	14.449	-2.2114	-10.529	0	0	0	0
3.4924	14.549	-2.2044	-10.567	0	0	0	0
3.5808	14.654	-2.1812	-10.601	0	0	0	0
3.6564	14.756	-2.1382	-10.636	0	0	0	0
3.7175	14.846	-2.0752	-10.676	0	0	0	0
3.7656	14.918	-1.9952	-10.727	0	0	0	0
3.8029	14.969	-1.9027	-10.788	0	0	0	0
3.8309	14.996	-1.8035	-10.858	0	0	0	0
3.8506	15.003	-1.7031	-10.935	0	0	0	0
3.8631	14.994	-1.6045	-11.013	0	0	0	0
3.8701	14.977	-1.5075	-11.089	0	0	0	0
3.8735	14.957	-1.41	-11.16	0	0	0	0
3.8747	14.937	-1.3087	-11.222	0	0	0	0
3.8732	14.915	-1.1999	-11.272	0	0	0	0
3.867	14.888	-1.0817	-11.311	0	0	0	0
3.8525	14.855	-0.95594	-11.339	0	0	0	0
3.8252	14.816	-0.82678	-11.356	0	0	0	0
3.7808	14.775	-0.69827	-11.366	0	0	0	0
3.7163	14.738	-0.57235	-11.371	0	0	0	0
3.6296	14.703	-0.44878	-11.373	0	0	0	0
3.5204	14.661	-0.3263	-11.367	0	0	0	0
3.3899	14.599	-0.20292	-11.351	0	0	0	0
3.2417	14.51	-0.076184	-11.322	0	0	0	0
3.0829	14.398	0.055209	-11.282	0	0	0	0
2.9242	14.278	0.19066	-11.234	0	0	0	0
2.7772	14.169	0.32796	-11.184	0	0	0	0
2.6504	14.084	0.46293	-11.136	0.47853	-11.006	0	0
2.5469	14.033	0.58987	-11.095	0	0	0	0
2.4642	14.012	0.70391	-11.066	0	0	0	0
2.3969	14.015	0.80294	-11.049	0	0	0	0
2.338	14.031	0.88735	-11.043	0	0	0	0
2.2794	14.055	0.95859	-11.044	0	0	0	0
2.2126	14.086	1.0179	-11.047	0	0	0	0
2.13	14.121	1.0657	-11.045	0	0	0	0
2.0275	14.154	1.1032	-11.037	0	0	0	0
1.9047	14.173	1.1336	-11.021	0	0	0	0
1.7655	14.167	1.1618	-10.997	0	0	1.124	-10.979
1.6163	14.135	1.1922	-10.966	0	0	0	0
1.4649	14.088	1.2279	-10.929	0	0	0	0
1.3194	14.046	1.27	-10.887	0	0	0	0
1.1867	14.036	1.3186	-10.845	0	0	0	0
1.0715	14.067	1.3724	-10.805	0	0	0	0
0.97606	14.129	1.4297	-10.772	0	0	0	0
0.89934	14.197	1.4883	-10.748	0	0	0	0
0.83782	14.248	1.5461	-10.732	0	0	0	0
0.78564	14.273	1.6015	-10.719	0	0	0	0
0.73532	14.276	1.6526	-10.709	0	0	0	0
0.67834	14.267	1.6974	-10.702	0	0	0	0
0.60554	14.253	1.7341	-10.701	0	0	0	0
0.50893	14.236	1.7616	-10.704	0	0	0	0
0.38505	14.218	1.7788	-10.709	0	0	0	0
0.23724	14.197	1.7845	-10.714	0	0	0	0
0.073973	14.168	1.7778	-10.722	0	0	0	0
-0.09517	14.13	1.7576	-10.735	0	0	0	0
-0.26296	14.087	1.7239	-10.759	0	0	0	0
-0.42614	14.047	1.6774	-10.801	0	0	0	0
-0.58492	14.018	1.6191	-10.864	0	0	0	0
-0.74075	13.999	1.5511	-10.95	0	0	0	0
-0.89456	13.987	1.4756	-11.053	0	0	0	0
-1.0468	13.974	1.3951	-11.157	0	0	0	0
-1.1971	13.955	1.3115	-11.249	0	0	0	0
-1.343	13.924	1.2266	-11.317	0	0	0	0
-1.4796	13.883	1.1419	-11.361	0	0	0	0
-1.6013	13.836	1.0606	-11.388	-1.7054	13.749	0	0
-1.7056	13.785	0.98624	-11.411	0	0	0	0
-1.7945	13.733	0.92092	-11.44	0	0	0	0
-1.8721	13.681	0.86394	-11.483	0	0	0	0
-1.9424	13.63	0.81274	-11.539	0	0	0	0
-2.0081	13.583	0.76477	-11.605	0	0	0	0
-2.0694	13.541	0.71868	-11.672	0	0	0	0
-2.1254	13.508	0.6742	-11.735	0	0	0	0
-2.175	13.487	0.63121	-11.789	0	0	0	0
-2.2182	13.482	0.58927	-11.833	0	0	0	0
-2.2559	13.49	0.54784	-11.866	0	0	0	0
-2.2892	13.509	0.50647	-11.894	0	0	0	0
-2.3194	13.532	0.46524	-11.922	0	0	0	0
-2.3479	13.554	0.42491	-11.958	0	0	0	0
-2.3751	13.569	0.3866	-12.003	0	0	-2.3467	13.507
-2.4003	13.575	0.35126	-12.056	0	0	0	0
-2.4216	13.573	0.31922	-12.112	0	0	0	0
-2.4368	13.569	0.29005	-12.167	0	0	0	0
-2.4439	13.571	0.26293	-12.219	0	0	0	0
-2.4414	13.585	0.23711	-12.269	0	0	0	0
-2.4282	13.615	0.21229	-12.315	0	0	0	0
-2.4037	13.659	0.18887	-12.353	0	0	0	0
-2.3682	13.71	0.1684	-12.381	0	0	0	0
-2.3241	13.754	0.154	-12.399	0	0	0	0
-2.2751	13.785	0.1499	-12.405	0	0	0	0
-2.2265	13.795	0.1599	-12.4	0	0	0	0
-2.1841	13.783	0.18604	-12.389	0	0	0	0
-2.1513	13.753	0.22803	-12.372	0	0	0	0
-2.1294	13.713	0.28326	-12.356	0	0	0	0
-2.1173	13.672	0.347	-12.344	0	0	0	0
-2.112	13.638	0.41324	-12.34	0	0	0	0
-2.1095	13.611	0.47634	-12.345	0	0	0	0
-2.1043	13.589	0.53248	-12.354	0	0	0	0
-2.0905	13.568	0.58038	-12.362	0	0	0	0
-2.0621	13.544	0.62187	-12.366	0	0	0	0
-2.0145	13.514	0.66201	-12.359	0	0	0	0
-1.946	13.48	0.70835	-12.339	0	0	0	0
-1.8588	13.446	0.76896	-12.303	0	0	0	0
-1.7576	13.416	0.84951	-12.25	0	0	0	0
-1.6479	13.392	0.95106	-12.182	0	0	0	0
-1.5357	13.375	1.0696	-12.106	0	0	0	0
-1.4262	13.365	1.1978	-12.031	0	0	0	0
-1.3223	13.362	1.3278	-11.967	0	0	0	0
-1.2235	13.367	1.4535	-11.915	0	0	0	0
-1.1271	13.38	1.5714	-11.874	0	0	0	0
-1.0308	13.397	1.6798	-11.838	0	0	0	0
-0.93409	13.418	1.7772	-11.8	0	0	0	0
-0.83847	13.443	1.8621	-11.753	0	0	0	0
-0.74667	13.473	1.934	-11.694	0	0	0	0
-0.66253	13.507	1.9945	-11.621	0	0	0	0
-0.59038	13.544	2.0467	-11.535	0	0	0	0
-0.53313	13.577	2.0937	-11.434	0	0	0	0
-0.49159	13.603	2.1385	-11.321	0	0	0	0
-0.46499	13.621	2.1836	-11.201	2.1262	-11.149	0	0
-0.45137	13.629	2.2305	-11.082	0	0	0	0
-0.44816	13.625	2.2784	-10.971	0	0	0	0
-0.45299	13.608	2.3257	-10.874	0	0	0	0
-0.464	13.576	2.3703	-10.796	0	0	0	0
-0.47959	13.528	2.4107	-10.735	0	0	0	0
-0.49783	13.466	2.4465	-10.689	0	0	0	0
-0.51629	13.396	2.4777	-10.655	0	0	0	0
-0.53251	13.327	2.5044	-10.627	0	0	0	0
-0.54476	13.268	2.5262	-10.601	0	0	0	0
-0.55261	13.225	2.543	-10.57	0	0	0	0
-0.55668	13.199	2.5551	-10.53	0	0	0	0
-0.55799	13.188	2.5635	-10.479	0	0	0	0
-0.55746	13.19	2.5689	-10.417	0	0	2.5664	-10.374
-0.55581	13.206	2.5724	-10.347	0	0	0	0
-0.55358	13.233	2.5751	-10.275	0	0	0	0
-0.5512	13.271	2.5784	-10.203	0	0	0	0
-0.5492	13.317	2.5838	-10.136	0	0	0	0
-0.5483	13.365	2.5922	-10.076	0	0	0	0
-0.54904	13.412	2.6041	-10.028	0	0	0	0
-0.55099	13.458	2.6191	-9.9925	0	0	0	0
-0.55214	13.509	2.6367	-9.9719	0	0	0	0
-0.54859	13.569	2.6565	-9.9647	0	0	0	0
-0.53479	13.641	2.6786	-9.9667	0	0	0	0
-0.50449	13.721	2.7039	-9.972	0	0	0	0
-0.45308	13.799	2.7333	-9.9753	0	0	0	0
-0.38032	13.869	2.7669	-9.973	0	0	0	0
-0.29167	13.928	2.8025	-9.9646	0	0	0	0
-0.19674	13.977	2.8357	-9.9527	0	0	0	0
-0.1063	14.016	2.861	-9.9414	0	0	0	0
-0.029543	14.049	2.873	-9.9328	0	0	0	0
0.027852	14.076	2.8667	-9.9264	0.077742	14.078	0	0
0.064581	14.096	2.8375	-9.9215	0	0	0	0
0.082774	14.106	2.7826	-9.9191	0	0	0	0
0.086133	14.107	2.7023	-9.9234	0	0	0	0
0.078527	14.098	2.6008	-9.9396	0	0	0	0
0.063573	14.079	2.4853	-9.9701	0	0	0	0
0.044916	14.054	2.3638	-10.012	0	0	0	0
0.02628	14.026	2.2431	-10.058	0	0	0	0
0.010691	14	2.1279	-10.097	0	0	0	0
-0.000428	13.98	2.0213	-10.125	0	0	0	0
-0.007289	13.967	1.9244	-10.144	0	0	0	0
-0.011111	13.96	1.8372	-10.158	0	0	0	0
-0.013534	13.956	1.7578	-10.176	0	0	0	0
-0.016252	13.956	1.6825	-10.201	0	0	0	0
-0.020762	13.958	1.6063	-10.235	0	0	0	0
-0.028083	13.96	1.5244	-10.277	0	0	0	0
-0.038369	13.962	1.4336	-10.324	0	0	0	0
-0.050685	13.965	1.3324	-10.375	0	0	0	0
-0.063667	13.966	1.2207	-10.428	0	0	-0.083755	13.918
-0.07677	13.964	1.0995	-10.486	0	0	0	0
-0.090699	13.956	0.97137	-10.551	0	0	0	0
-0.10671	13.939	0.84138	-10.626	0	0	0	0
-0.12548	13.907	0.7152	-10.71	0	0	0	0
-0.14625	13.86	0.5979	-10.798	0	0	0	0
-0.16718	13.796	0.49353	-10.882	0	0	0	0
-0.18665	13.723	0.40539	-10.958	0	0	0	0
-0.20409	13.65	0.3357	-11.02	0	0	0	0
-0.22007	13.585	0.28462	-11.067	0	0	0	0
-0.23594	13.532	0.24954	-11.099	0	0	0	0
-0.25294	13.488	0.22554	-11.118	0	0	0	0
-0.27114	13.451	0.20688	-11.126	0	0	0	0
-0.28916	13.421	0.1883	-11.125	0	0	0	0
-0.30522	13.398	0.16589	-11.117	0	0	0	0
-0.31851	13.382	0.13741	-11.103	0	0	0	0
-0.32949	13.372	0.10228	-11.083	0	0	0	0
-0.33916	13.367	0.061312	-11.06	0	0	0	0
-0.34817	13.365	0.016233	-11.037	0	0	0	0
-0.35602	13.365	-0.030607	-11.016	0	0	0	0
-0.36064	13.366	-0.076541	-10.999	0	0	0	0
-0.35894	13.367	-0.1192	-10.986	0	0	0	0
-0.34812	13.369	-0.15769	-10.973	0	0	0	0
-0.32704	13.37	-0.19349	-10.959	0	0	0	0
-0.29687	13.372	-0.22998	-10.942	0	0	0	0
-0.26098	13.373	-0.27154	-10.919	0	0	0	0
-0.22392	13.373	-0.32271	-10.89	0	0	0	0
-0.19008	13.369	-0.38672	-10.859	0	0	0	0
-0.16208	13.357	-0.46445	-10.829	0	0	0	0
-0.13984	13.334	-0.55473	-10.808	0	0	0	0
-0.12105	13.3	-0.6555	-10.802	0	0	0	0
-0.10273	13.26	-0.76456	-10.816	0	0	0	0
-0.082435	13.221	-0.87923	-10.854	0	0	0	0
-0.058431	13.19	-0.99486	-10.912	0	0	0	0
-0.029462	13.166	-1.1041	-10.982	0	0	0	0
0.005202	13.148	-1.1988	-11.054	0	0	0	0
0.045134	13.135	-1.2735	-11.116	0	0	0	0
0.088263	13.124	-1.3268	-11.163	0	0	0	0
0.13145	13.117	-1.3611	-11.192	0	0	0	0
0.17168	13.118	-1.38	-11.209	0	0	0	0
0.20688	13.128	-1.3884	-11.215	0	0	0	0
0.23629	13.146	-1.3905	-11.216	0	0	0	0
0.2608	13.169	-1.3898	-11.213	0	0	0	0
0.28254	13.199	-1.3883	-11.208	0	0	0	0
0.3036	13.236	-1.3875	-11.202	0	0	0	0
0.32457	13.285	-1.388	-11.196	0	0	0	0
0.34446	13.349	-1.39	-11.19	0	0	0	0
0.36144	13.427	-1.3933	-11.184	0	0	0	0
0.37348	13.517	-1.3976	-11.176	0	0	0	0
0.37837	13.614	-1.4024	-11.165	0	0	0	0
0.37415	13.709	-1.407	-11.148	0	0	0	0
0.35993	13.789	-1.4098	-11.121	0	0	0	0
0.33662	13.839	-1.4086	-11.085	0	0	0	0
0.30693	13.857	-1.4005	-11.038	-1.4184	-11.022	0	0
0.27475	13.849	-1.3836	-10.978	0	0	0	0
0.24401	13.829	-1.3575	-10.906	0	0	0	0
0.21758	13.809	-1.3237	-10.825	0	0	0	0
0.19649	13.797	-1.2846	-10.734	0	0	0	0
0.18023	13.796	-1.242	-10.638	0	0	0	0
0.16784	13.805	-1.1978	-10.539	0	0	0	0
0.1584	13.817	-1.1539	-10.442	0	0	0	0
0.15091	13.831	-1.1135	-10.353	0	0	0	0
0.14433	13.843	-1.0797	-10.275	0	0	0	0
0.13798	13.856	-1.0547	-10.207	0	0	0	0
0.13193	13.87	-1.0389	-10.151	0	0	0	0
0.12676	13.888	-1.0315	-10.104	0	0	0	0
0.12294	13.909	-1.0309	-10.064	0	0	0	0
0.12052	13.932	-1.0351	-10.026	0	0	-1.0123	-9.9971
0.11915	13.952	-1.0418	-9.9868	0	0	0	0
0.11822	13.968	-1.0484	-9.9432	0	0	0	0
0.11695	13.979	-1.0514	-9.8953	0	0	0	0
0.11448	13.985	-1.0479	-9.8455	0	0	0	0
0.10996	13.989	-1.0352	-9.7961	0	0	0	0
0.10286	13.99	-1.0124	-9.7469	0	0	0	0
0.093237	13.991	-0.98053	-9.6955	0	0	0	0
0.082405	13.993	-0.94195	-9.6397	0	0	0	0
0.073556	13.995	-0.89918	-9.5799	0	0	0	0
0.072253	13.998	-0.85417	-9.5199	0	0	0	0
0.085642	13.998	-0.80877	-9.4639	0	0	0	0
0.11984	13.993	-0.76603	-9.4135	0	0	0	0
0.17688	13.978	-0.73003	-9.3684	0	0	0	0
0.25383	13.947	-0.70412	-9.3283	0	0	0	0
0.34509	13.902	-0.68937	-9.2941	0	0	0	0
0.44495	13.858	-0.68414	-9.267	0	0	0	0
0.54853	13.833	-0.68501	-9.246	0	0	0	0
0.65182	13.839	-0.68825	-9.2284	0	0	0	0
0.75192	13.877	-0.69078	-9.2114	0	0	0	0
0.84747	13.936	-0.6904	-9.1939	0	0	0	0
0.93937	14.005	-0.68596	-9.1774	0	0	0	0
1.031	14.073	-0.67776	-9.166	1.0099	14.101	0	0
1.1276	14.136	-0.66779	-9.1648	0	0	0	0
1.2341	14.195	-0.65965	-9.1783	0	0	0	0
1.3529	14.254	-0.65746	-9.2084	0	0	0	0
1.4823	14.314	-0.66435	-9.254	0	0	0	0
1.6156	14.373	-0.68142	-9.3119	0	0	0	0
1.744	14.427	-0.70775	-9.3781	0	0	0	0
1.8588	14.476	-0.7406	-9.449	0	0	0	0
1.9548	14.519	-0.77602	-9.5224	0	0	0	0
2.0303	14.554	-0.80991	-9.5973	0	0	0	0
2.087	14.578	-0.83919	-9.673	0	0	0	0
2.1295	14.589	-0.86259	-9.748	0	0	0	0
2.1633	14.585	-0.88102	-9.821	0	0	0	0
2.1935	14.569	-0.8971	-9.8898	0	0	0	0
2.2235	14.543	-0.91413	-9.9527	0	0	0	0
2.2558	14.514	-0.93519	-10.011	0	0	0	0
2.2924	14.486	-0.96233	-10.068	0	0	0	0
2.3345	14.462	-0.99546	-10.131	0	0	2.3215	14.467
2.3831	14.447	-1.0317	-10.205	0	0	0	0
2.4385	14.451	-1.0666	-10.291	0	0	0	0
2.5007	14.482	-1.097	-10.39	0	0	0	0
2.5689	14.548	-1.1216	-10.498	0	0	0	0
2.6412	14.65	-1.1405	-10.608	0	0	0	0
2.714	14.779	-1.155	-10.71	0	0	0	0
2.7823	14.919	-1.1676	-10.794	0	0	0	0
2.8415	15.051	-1.1825	-10.853	0	0	0	0
2.8893	15.161	-1.2045	-10.887	0	0	0	0
2.9263	15.24	-1.2379	-10.899	0	0	0	0
2.9546	15.284	-1.2853	-10.896	0	0	0	0
2.9767	15.292	-1.3464	-10.888	0	0	0	0
2.9953	15.272	-1.419	-10.884	0	0	0	0
3.0124	15.23	-1.4992	-10.887	0	0	0	0
3.0284	15.177	-1.5819	-10.9	0	0	0	0
3.0426	15.126	-1.6617	-10.922	0	0	0	0
3.0541	15.085	-1.7353	-10.95	0	0	0	0
3.0629	15.058	-1.8014	-10.985	0	0	0	0
3.0688	15.044	-1.8614	-11.028	0	0	0	0
3.0713	15.045	-1.9179	-11.081	0	0	0	0
3.0687	15.06	-1.974	-11.147	0	0	0	0
3.0583	15.088	-2.0334	-11.226	0	0	0	0
3.0364	15.128	-2.0989	-11.318	0	0	0	0
2.9997	15.177	-2.1725	-11.415	0	0	0	0
2.9461	15.225	-2.2539	-11.509	0	0	0	0
2.876	15.255	-2.3417	-11.589	0	0	0	0
2.7907	15.253	-2.4331	-11.647	0	0	0	0
2.6915	15.211	-2.5248	-11.681	0	0	0	0
2.5801	15.135	-2.614	-11.694	0	0	0	0
2.4581	15.035	-2.6989	-11.693	0	0	0	0
2.3264	14.919	-2.7802	-11.686	0	0	0	0
2.1869	14.794	-2.8612	-11.677	0	0	0	0
2.043	14.662	-2.9468	-11.671	0	0	0	0
1.8991	14.531	-3.0405	-11.669	0	0	0	0
1.7617	14.407	-3.1428	-11.676	0	0	0	0
1.6378	14.298	-3.2516	-11.691	0	0	0	0
1.5328	14.212	-3.363	-11.713	-3.3325	-11.588	0	0
1.4477	14.15	-3.4712	-11.74	0	0	0	0
1.3799	14.11	-3.5703	-11.767	0	0	0	0
1.3257	14.086	-3.6572	-11.79	0	0	0	0
1.2819	14.076	-3.7316	-11.806	0	0	0	0
1.2459	14.079	-3.7958	-11.814	0	0	0	0
1.2153	14.091	-3.8526	-11.815	0	0	0	0
1.1882	14.106	-3.9057	-11.806	0	0	0	0
1.1637	14.114	-3.9598	-11.791	0	0	0	0
1.1412	14.11	-4.02	-11.77	0	0	0	0
1.1202	14.093	-4.0912	-11.748	0	0	0	0
1.1001	14.066	-4.1757	-11.724	0	0	-4.106	-11.668
1.0806	14.036	-4.2723	-11.7	0	0	0	0
1.0614	14.012	-4.3751	-11.674	0	0	0	0
1.0427	13.999	-4.4753	-11.645	0	0	0	0
1.0243	13.993	-4.5643	-11.614	0	0	0	0
1.006	13.991	-4.6365	-11.585	0	0	0	0
0.9876	13.988	-4.6904	-11.561	0	0	0	0
0.96908	13.982	-4.7266	-11.55	0	0	0	0
0.95125	13.973	-4.7468	-11.552	0	0	0	0
0.93581	13.96	-4.7534	-11.566	0	0	0	0
0.92562	13.945	-4.749	-11.589	0	0	0	0
0.92487	13.933	-4.7365	-11.615	0	0	0	0
0.93872	13.92	-4.7192	-11.643	0	0	0	0
0.97183	13.906	-4.7003	-11.669	0	0	0	0
1.0266	13.89	-4.682	-11.691	0	0	0	0
1.102	13.874	-4.6644	-11.708	0	0	0	0
1.1938	13.862	-4.6454	-11.721	0	0	0	0
1.2959	13.856	-4.6212	-11.732	0	0	0	0
1.4015	13.86	-4.5887	-11.745	0	0	0	0
1.5048	13.872	-4.5467	-11.761	0	0	0	0
1.6015	13.892	-4.4964	-11.784	0	0	0	0
1.6897	13.918	-4.4411	-11.812	0	0	0	0
1.7708	13.942	-4.3841	-11.845	0	0	0	0
1.8494	13.959	-4.3285	-11.877	0	0	0	0
1.9324	13.963	-4.2763	-11.906	1.9089	14.002	0	0
2.0279	13.956	-4.2282	-11.927	0	0	0	0
2.142	13.944	-4.1846	-11.94	0	0	0	0
2.2763	13.936	-4.1457	-11.947	0	0	0	0
2.4265	13.941	-4.1112	-11.952	0	0	0	0
2.5831	13.961	-4.0802	-11.959	0	0	0	0
2.7348	13.993	-4.0517	-11.971	0	0	0	0
2.8719	14.029	-4.0235	-11.986	0	0	0	0
2.9899	14.064	-3.9932	-12	0	0	0	0
3.09	14.097	-3.9574	-12.01	0	0	0	0
3.1771	14.129	-3.9133	-12.012	0	0	0	0
3.2572	14.161	-3.8594	-12.003	0	0	0	0
3.3338	14.193	-3.7954	-11.982	0	0	0	0
3.4072	14.224	-3.7222	-11.947	0	0	0	0
3.4759	14.249	-3.6413	-11.901	0	0	0	0
3.538	14.261	-3.5545	-11.847	0	0	3.5906	14.301
3.5928	14.257	-3.4631	-11.789	0	0	0	0
3.6415	14.236	-3.3672	-11.73	0	0	0	0
3.6857	14.207	-3.2666	-11.672	0	0	0	0
3.7267	14.179	-3.1619	-11.619	0	0	0	0
3.7651	14.166	-3.0553	-11.573	0	0	0	0
3.8017	14.184	-2.9507	-11.539	0	0	0	0
3.8374	14.243	-2.8534	-11.518	0	0	0	0
3.8715	14.344	-2.7682	-11.511	0	0	0	0
3.9019	14.477	-2.6979	-11.514	0	0	0	0
3.9247	14.617	-2.6429	-11.521	0	0	0	0
3.9353	14.728	-2.6013	-11.527	0	0	0	0
3.9309	14.786	-2.5702	-11.526	0	0	0	0
3.9127	14.786	-2.5478	-11.515	0	0	0	0
3.8854	14.743	-2.5341	-11.489	0	0	0	0
3.8551	14.678	-2.5309	-11.446	0	0	0	0
3.8276	14.613	-2.5402	-11.385	0	0	0	0
3.8068	14.56	-2.5622	-11.308	0	0	0	0
3.7934	14.527	-2.5944	-11.219	0	0	0	0
3.7841	14.512	-2.6338	-11.122	0	0	0	0
3.773	14.512	-2.6775	-11.022	0	0	0	0
3.7531	14.523	-2.7231	-10.922	0	0	0	0
3.7193	14.537	-2.768	-10.827	0	0	0	0
3.6687	14.549	-2.8089	-10.737	0	0	0	0
3.6006	14.555	-2.8424	-10.652	0	0	0	0
3.5157	14.546	-2.8661	-10.575	0	0	0	0
3.4157	14.514	-2.8798	-10.506	0	0	0	0
3.3028	14.455	-2.8858	-10.45	0	0	0	0
3.1812	14.373	-2.8884	-10.409	0	0	0	0
3.0571	14.284	-2.8933	-10.384	0	0	0	0
2.9375	14.202	-2.9061	-10.37	0	0	0	0
2.8278	14.139	-2.9311	-10.363	0	0	0	0
2.7308	14.105	-2.9693	-10.36	0	0	0	0
2.6468	14.101	-3.0185	-10.358	0	0	0	0
2.574	14.118	-3.0753	-10.361	0	0	0	0
2.5086	14.144	-3.1373	-10.371	0	0	0	0
2.4457	14.167	-3.2043	-10.393	0	0	0	0
2.3797	14.182	-3.2779	-10.431	0	0	0	0
2.3064	14.19	-3.3594	-10.486	0	0	0	0
2.2223	14.195	-3.4485	-10.554	0	0	0	0
2.1245	14.197	-3.543	-10.627	0	0	0	0
2.0123	14.193	-3.6392	-10.691	0	0	0	0
1.8887	14.182	-3.7337	-10.736	0	0	0	0
1.7602	14.165	-3.8247	-10.751	0	0	0	0
1.6345	14.146	-3.9115	-10.735	0	0	0	0
1.5184	14.126	-3.9943	-10.689	0	0	0	0
1.4169	14.106	-4.0737	-10.619	0	0	0	0
1.3324	14.09	-4.15	-10.534	-4.1293	-10.471	0	0
1.2647	14.082	-4.2217	-10.444	0	0	0	0
1.2118	14.088	-4.2865	-10.359	0	0	0	0
1.1707	14.109	-4.3422	-10.282	0	0	0	0
1.1384	14.138	-4.388	-10.213	0	0	0	0
1.1119	14.169	-4.4245	-10.151	0	0	0	0
1.0885	14.189	-4.4527	-10.099	0	0	0	0
1.066	14.193	-4.4736	-10.06	0	0	0	0
1.0437	14.18	-4.4885	-10.034	0	0	0	0
1.022	14.16	-4.4991	-10.022	0	0	0	0
1.0024	14.14	-4.5073	-10.021	0	0	0	0
0.98631	14.128	-4.5147	-10.027	0	0	0	0
0.97461	14.121	-4.5229	-10.036	0	0	0	0
0.96698	14.116	-4.5342	-10.046	0	0	0	0
0.96203	14.109	-4.551	-10.057	0	0	0	0
0.95777	14.098	-4.5752	-10.067	0	0	0	0
0.95212	14.084	-4.6072	-10.078	0	0	0	0
0.94327	14.068	-4.6456	-10.087	0	0	0	0
0.93021	14.058	-4.6876	-10.092	0	0	0	0
0.91316	14.061	-4.7293	-10.091	0	0	-4.7193	-10.035
0.89309	14.082	-4.7663	-10.078	0	0	0	0
0.87094	14.123	-4.7932	-10.048	0	0	0	0
0.84749	14.174	-4.8036	-9.9997	0	0	0	0
0.82388	14.222	-4.7906	-9.9352	0	0	0	0
0.80164	14.256	-4.7493	-9.8587	0	0	0	0
0.78204	14.272	-4.6779	-9.7771	0	0	0	0
0.76563	14.276	-4.5793	-9.6998	0	0	0	0
0.75258	14.273	-4.4598	-9.6383	0	0	0	0
0.74376	14.268	-4.3286	-9.6041	0	0	0	0
0.74167	14.264	-4.1962	-9.6038	0	0	0	0
0.75093	14.259	-4.0718	-9.6358	0	0	0	0
0.77739	14.25	-3.9609	-9.6911	0	0	0	0
0.82604	14.232	-3.8648	-9.7575	0	0	0	0
0.89883	14.203	-3.7812	-9.8233	0	0	0	0
0.99401	14.167	-3.7054	-9.8799	0	0	0	0
1.1065	14.131	-3.6321	-9.9241	0	0	0	0
1.229	14.103	-3.5569	-9.9563	0	0	0	0
1.3548	14.079	-3.4781	-9.9783	0	0	0	0
1.4807	14.059	-3.3964	-9.9925	0	0	0	0
1.6072	14.04	-3.3138	-10.003	0	0	0	0
1.7369	14.018	-3.2329	-10.017	0	0	0	0
1.8711	13.995	-3.1558	-10.041	0	0	0	0
2.0085	13.976	-3.0846	-10.08	0	0	0	0
2.1458	13.975	-3.0204	-10.131	0	0	0	0
2.2794	13.999	-2.9643	-10.186	0	0	0	0
2.4082	14.046	-2.9162	-10.238	0	0	0	0
2.5334	14.109	-2.8755	-10.284	0	0	0	0
2.6574	14.175	-2.8408	-10.325	0	0	0	0
2.7831	14.232	-2.8098	-10.365	2.743	14.272	0	0
2.9131	14.269	-2.78	-10.41	0	0	0	0
3.0484	14.286	-2.7498	-10.464	0	0	0	0
3.1868	14.288	-2.7188	-10.527	0	0	0	0
3.3212	14.282	-2.6872	-10.598	0	0	0	0
3.4434	14.271	-2.6562	-10.671	0	0	0	0
3.5476	14.251	-2.6265	-10.74	0	0	0	0
3.6333	14.218	-2.5986	-10.795	0	0	0	0
3.7025	14.176	-2.5718	-10.834	0	0	0	0
3.759	14.131	-2.545	-10.855	0	0	0	0
3.8078	14.093	-2.5172	-10.863	0	0	0	0
3.8546	14.065	-2.4882	-10.862	0	0	0	0
3.9044	14.054	-2.4579	-10.854	0	0	0	0
3.9601	14.063	-2.4261	-10.843	0	0	0	0
4.0233	14.094	-2.3921	-10.833	0	0	4.0016	14.083
4.0951	14.146	-2.3549	-10.825	0	0	0	0
4.1757	14.216	-2.3142	-10.823	0	0	0	0
4.2646	14.303	-2.2706	-10.827	0	0	0	0
4.3596	14.398	-2.2253	-10.839	0	0	0	0
4.4569	14.488	-2.1806	-10.856	0	0	0	0
4.5516	14.559	-2.1393	-10.874	0	0	0	0
4.64	14.601	-2.1042	-10.889	0	0	0	0
4.7196	14.613	-2.0754	-10.9	0	0	0	0
4.7885	14.606	-2.05	-10.904	0	0	0	0
4.8456	14.598	-2.0222	-10.904	0	0	0	0
4.8911	14.598	-1.9851	-10.9	0	0	0	0
4.9262	14.604	-1.9322	-10.895	0	0	0	0
4.9529	14.61	-1.8598	-10.893	0	0	0	0
4.9738	14.617	-1.7684	-10.897	0	0	0	0
4.9912	14.628	-1.6615	-10.913	0	0	0	0
5.0077	14.647	-1.5443	-10.944	0	0	0	0
5.0252	14.674	-1.4227	-10.991	0	0	0	0
5.0445	14.706	-1.3037	-11.05	0	0	0	0
5.0655	14.743	-1.1941	-11.118	0	0	0	0
5.0864	14.78	-1.099	-11.188	0	0	0	0
5.1042	14.816	-1.0202	-11.262	0	0	0	0
5.1158	14.845	-0.95677	-11.343	0	0	0	0
5.1197	14.865	-0.90583	-11.435	0	0	0	0
5.117	14.875	-0.8647	-11.54	0	0	0	0
5.1109	14.874	-0.83111	-11.653	0	0	0	0
5.1037	14.864	-0.80283	-11.767	0	0	0	0
5.0964	14.844	-0.77739	-11.875	0	0	0	0
5.0877	14.815	-0.75248	-11.968	-0.73026	-12.035	0	0
5.075	14.777	-0.72599	-12.039	0	0	0	0
5.0552	14.736	-0.69559	-12.086	0	0	0	0
5.025	14.701	-0.65876	-12.111	0	0	0	0
4.9822	14.678	-0.6139	-12.123	0	0	0	0
4.9264	14.669	-0.5609	-12.135	0	0	0	0
4.8577	14.667	-0.50128	-12.154	0	0	0	0
4.7756	14.663	-0.43811	-12.19	0	0	0	0
4.6776	14.646	-0.3753	-12.242	0	0	0	0
4.5608	14.611	-0.31628	-12.311	0	0	-0.27562	-12.245
4.4246	14.557	-0.26289	-12.392	0	0	0	0
4.2719	14.486	-0.21506	-12.481	0	0	0	0
4.1092	14.405	-0.17113	-12.574	0	0	0	0
3.9451	14.328	-0.12837	-12.667	0	0	0	0
3.7882	14.269	-0.083846	-12.756	0	0	0	0
3.6453	14.243	-0.035226	-12.837	0	0	0	0
3.5208	14.255	0.018632	-12.914	0	0	0	0
3.4164	14.297	0.07702	-12.99	0	0	0	0
3.3307	14.354	0.13693	-13.068	0	0	0	0
3.2598	14.409	0.19356	-13.152	0	0	0	0
3.1975	14.445	0.24183	-13.24	0	0	0	0
3.1369	14.453	0.27778	-13.328	0	0	0	0
3.0727	14.429	0.29917	-13.41	0	0	0	0
3.0037	14.376	0.3056	-13.48	0	0	0	0
2.9319	14.301	0.29841	-13.533	0	0	0	0
2.8614	14.213	0.28018	-13.569	0	0	0	0
2.7966	14.12	0.25386	-13.594	0	0	0	0
2.7406	14.025	0.22191	-13.616	0	0	0	0
2.694	13.926	0.18635	-13.644	0	0	0	0
2.6561	13.822	0.1495	-13.682	0	0	0	0
2.6259	13.718	0.11459	-13.729	0	0	0	0
2.6015	13.62	0.084928	-13.783	0	0	0	0
2.5805	13.533	0.062307	-13.836	0	0	0	0
2.5602	13.457	0.046198	-13.88	0	0	0	0
2.5383	13.388	0.034699	-13.911	0	0	0	0
2.5133	13.323	0.025865	-13.924	0	0	0	0
2.4849	13.258	0.018274	-13.92	0	0	0	0
2.4537	13.195	0.010837	-13.899	0	0	0	0
2.421	13.135	0.002312	-13.865	0	0	0	0
2.3883	13.078	-0.008908	-13.821	0	0	0	0
2.3569	13.024	-0.024488	-13.766	0	0	0	0
2.3264	12.968	-0.045605	-13.7	0	0	0	0
2.2958	12.899	-0.072515	-13.619	0	0	0	0
2.2647	12.808	-0.1047	-13.523	0	0	0	0
2.2337	12.694	-0.14177	-13.414	0	0	0	0
2.205	12.568	-0.18423	-13.292	0	0	0	0
2.1813	12.448	-0.23317	-13.159	0	0	0	0
2.1648	12.346	-0.28906	-13.02	2.1534	12.216	0	0
2.156	12.259	-0.35112	-12.886	0	0	0	0
2.1546	12.179	-0.41689	-12.77	0	0	0	0
2.1595	12.1	-0.48233	-12.681	0	0	0	0
2.1685	12.018	-0.5427	-12.622	0	0	0	0
2.1791	11.939	-0.59403	-12.588	0	0	0	0
2.1892	11.869	-0.63372	-12.572	0	0	0	0
2.1986	11.814	-0.66037	-12.563	0	0	0	0
2.2085	11.775	-0.67371	-12.553	0	0	0	0
2.2202	11.751	-0.67463	-12.538	0	0	0	0
2.2343	11.741	-0.665	-12.52	0	0	0	0
2.2495	11.745	-0.64736	-12.502	0	0	0	0
2.2627	11.759	-0.62425	-12.495	0	0	2.2846	11.737
2.269	11.777	-0.59785	-12.504	0	0	0	0
2.2642	11.79	-0.56992	-12.531	0	0	0	0
2.2451	11.789	-0.542	-12.569	0	0	0	0
2.2113	11.766	-0.51594	-12.61	0	0	0	0
2.1654	11.715	-0.49432	-12.642	0	0	0	0
2.113	11.633	-0.47968	-12.66	0	0	0	0
2.0603	11.519	-0.47292	-12.66	0	0	0	0
2.0117	11.381	-0.47221	-12.644	0	0	0	0
1.9688	11.228	-0.47304	-12.617	0	0	0	0
1.9324	11.072	-0.46853	-12.581	0	0	0	0
1.9046	10.925	-0.45052	-12.539	0	0	0	0
1.8891	10.8	-0.41146	-12.491	0	0	0	0
1.8887	10.702	-0.34649	-12.44	0	0	0	0
1.9039	10.636	-0.25478	-12.39	0	0	0	0
1.9324	10.596	-0.1397	-12.349	0	0	0	0
1.9694	10.577	-0.007225	-12.321	0	0	0	0
2.0087	10.571	0.13607	-12.306	0	0	0	0
2.0442	10.571	0.2847	-12.301	0	0	0	0
2.0706	10.569	0.43568	-12.307	0	0	0	0
2.0847	10.558	0.58879	-12.323	0	0	0	0
2.0844	10.531	0.74479	-12.349	0	0	0	0
2.0685	10.482	0.90327	-12.389	0	0	0	0
2.0368	10.41	1.0627	-12.444	0	0	0	0
1.9905	10.32	1.2211	-12.52	0	0	0	0
1.9332	10.223	1.3766	-12.613	0	0	0	0
1.8699	10.131	1.5267	-12.716	0	0	0	0
1.8062	10.054	1.6695	-12.819	0	0	0	0
1.7473	9.9999	1.804	-12.914	1.8504	-12.89	0	0
1.6967	9.9701	1.9305	-12.991	0	0	0	0
1.6556	9.9631	2.0501	-13.046	0	0	0	0
1.6235	9.9758	2.1642	-13.078	0	0	0	0
1.5983	10.007	2.2738	-13.098	0	0	0	0
1.5769	10.06	2.3803	-13.115	0	0	2.348	-12.994
1.5558	10.138	2.4843	-13.137	0	0	0	0
1.532	10.24	2.5843	-13.167	0	0	0	0
1.5044	10.358	2.6771	-13.202	0	0	0	0
1.4738	10.48	2.7597	-13.235	0	0	0	0
1.4411	10.592	2.831	-13.261	0	0	0	0
1.4077	10.686	2.8925	-13.278	0	0	0	0
1.3749	10.759	2.9473	-13.286	0	0	0	0
1.3444	10.814	2.999	-13.285	0	0	0	0
1.3178	10.854	3.0503	-13.271	0	0	0	0
1.295	10.884	3.102	-13.246	0	0	0	0
1.2751	10.907	3.1529	-13.212	0	0	0	0
1.2566	10.925	3.2015	-13.173	0	0	0	0
1.2386	10.941	3.2462	-13.137	0	0	0	0
1.2223	10.954	3.2862	-13.111	0	0	0	0
1.2109	10.965	3.3209	-13.1	0	0	0	0
1.209	10.979	3.3504	-13.105	0	0	0	0
1.2207	11.001	3.3747	-13.121	0	0	0	0
1.2487	11.039	3.3936	-13.143	0	0	0	0
1.2922	11.101	3.407	-13.163	0	0	0	0
1.3467	11.194	3.4152	-13.176	0	0	0	0
1.4059	11.314	3.4187	-13.18	0	0	0	0
1.4641	11.449	3.4178	-13.172	0	0	0	0
1.5171	11.577	3.4121	-13.153	0	0	0	0
1.5629	11.678	3.4008	-13.123	0	0	0	0
1.6025	11.743	3.3825	-13.088	0	0	0	0
1.64	11.77	3.3549	-13.054	0	0	0	0
1.6807	11.766	3.3144	-13.023	0	0	0	0
1.7283	11.741	3.2576	-12.998	0	0	0	0
1.7837	11.709	3.1818	-12.976	0	0	0	0
1.8459	11.683	3.0865	-12.956	0	0	0	0
1.9135	11.674	2.9734	-12.936	0	0	0	0
1.9853	11.685	2.8461	-12.917	0	0	0	0
2.0583	11.715	2.7094	-12.898	0	0	0	0
2.1277	11.756	2.57	-12.881	0	0	0	0
2.1896	11.798	2.4343	-12.869	2.1817	11.767	0	0
2.2419	11.829	2.3072	-12.863	0	0	0	0
2.2833	11.839	2.1914	-12.861	0	0	0	0
2.3138	11.825	2.0861	-12.859	0	0	0	0
2.3347	11.796	1.9885	-12.852	0	0	0	0
2.3483	11.767	1.8952	-12.836	0	0	0	0
2.3574	11.745	1.8036	-12.814	0	0	0	0
2.3637	11.728	1.7113	-12.788	0	0	0	0
2.3679	11.709	1.6165	-12.762	0	0	0	0
2.3704	11.682	1.5181	-12.742	0	0	0	0
2.3716	11.651	1.4165	-12.732	0	0	0	0
2.3721	11.62	1.3136	-12.733	0	0	2.3682	11.562
2.3722	11.595	1.2129	-12.747	0	0	0	0
2.3725	11.579	1.1176	-12.768	0	0	0	0
2.373	11.57	1.0293	-12.79	0	0	0	0
2.3735	11.569	0.94798	-12.806	0	0	0	0
2.3736	11.571	0.87272	-12.812	0	0	0	0
2.3722	11.576	0.80306	-12.806	0	0	0	0
2.3685	11.58	0.73855	-12.785	0	0	0	0
2.3609	11.579	0.67845	-12.747	0	0	0	0
2.3485	11.569	0.62217	-12.688	0	0	0	0
2.331	11.546	0.56963	-12.61	0	0	0	0
2.309	11.504	0.52066	-12.516	0	0	0	0
2.2843	11.44	0.4744	-12.412	0	0	0	0
2.259	11.357	0.42979	-12.31	0	0	0	0
2.2358	11.265	0.38647	-12.221	0	0	0	0
2.2161	11.18	0.34448	-12.15	0	0	0	0
2.1996	11.117	0.30334	-12.093	0	0	0	0
2.1837	11.085	0.26167	-12.042	0	0	0	0
2.1646	11.087	0.21831	-11.992	0	0	0	0
2.1384	11.124	0.17385	-11.942	0	0	0	0
2.1029	11.193	0.13131	-11.888	0	0	0	0
2.0573	11.287	0.095459	-11.829	0	0	0	0
2.0027	11.397	0.071158	-11.765	0	0	0	0
1.9414	11.511	0.061536	-11.694	0	0	0	0
1.8775	11.616	0.067277	-11.615	0	0	0	0
1.8145	11.701	0.087144	-11.529	0	0	0	0
1.7552	11.758	0.11886	-11.439	0	0	0	0
1.7006	11.792	0.15983	-11.348	0	0	0	0
1.6513	11.813	0.20763	-11.261	0	0	0	0
1.6075	11.83	0.26005	-11.176	0	0	0	0
1.5698	11.846	0.3149	-11.086	0	0	0	0
1.5383	11.861	0.37025	-10.986	0	0	0	0
1.5127	11.873	0.4253	-10.871	0	0	0	0
1.4919	11.883	0.48106	-10.741	0	0	0	0
1.4745	11.897	0.54051	-10.601	0	0	0	0
1.4577	11.92	0.60784	-10.455	0	0	0	0
1.4379	11.958	0.68688	-10.309	0	0	0	0
1.4122	12.015	0.77914	-10.171	0	0	0	0
1.3788	12.091	0.8827	-10.046	0	0	0	0
1.3377	12.176	0.99295	-9.9371	0	0	0	0
1.2909	12.258	1.1049	-9.8388	0	0	0	0
1.2411	12.327	1.2153	-9.7467	0	0	0	0
1.1908	12.383	1.3229	-9.6568	0	0	0	0
1.1419	12.424	1.4277	-9.5672	0	0	0	0
1.0961	12.453	1.5316	-9.4755	0	0	0	0
1.0541	12.47	1.6387	-9.3789	0	0	0	0
1.016	12.479	1.7544	-9.2747	0	0	0	0
0.9815	12.489	1.8832	-9.1628	0	0	0	0
0.95045	12.512	2.0255	-9.0468	0	0	0	0
0.92319	12.549	2.1775	-8.9334	0	0	0	0
0.89982	12.6	2.3341	-8.8287	0	0	0	0
0.88033	12.657	2.4912	-8.7353	0	0	0	0
0.86528	12.71	2.6457	-8.6526	0	0	0	0
0.85542	12.753	2.7939	-8.5797	0	0	0	0
0.85034	12.783	2.9311	-8.5155	0	0	0	0
0.84819	12.8	3.0537	-8.4597	0	0	0	0
