## Supplementary material for "How to control unpredictable others in court-net sports": International match data: n6_1_7.txt

-0.31943	12.186	1.7574	-9.8445	0	0	-0.32025	12.193
-0.31485	12.144	1.748	-9.8207	0	0	0	0
-0.30742	12.088	1.7383	-9.7858	0	0	0	0
-0.29775	12.023	1.7283	-9.7424	0	0	0	0
-0.28595	11.959	1.7182	-9.6947	0	0	0	0
-0.27074	11.904	1.7078	-9.647	0	0	0	0
-0.24936	11.864	1.6968	-9.6041	0	0	0	0
-0.21861	11.838	1.6845	-9.571	0	0	0	0
-0.17666	11.826	1.6707	-9.5522	0	0	0	0
-0.12454	11.829	1.6563	-9.5494	0	0	0	0
-0.065815	11.849	1.6431	-9.559	0	0	0	0
-0.005113	11.888	1.633	-9.5736	0	0	0	0
0.052388	11.941	1.6278	-9.5858	0	0	0	0
0.10143	11.998	1.6278	-9.5909	0	0	0	0
0.13797	12.048	1.6326	-9.5863	0	0	0	0
0.16006	12.086	1.6417	-9.5707	0	0	0	0
0.16836	12.109	1.6548	-9.5431	0	0	0	0
0.1658	12.119	1.6719	-9.5028	0	0	0	0
0.15658	12.123	1.6929	-9.4514	0	0	0	0
0.14506	12.129	1.717	-9.3931	0	0	0	0
0.13518	12.149	1.7419	-9.3351	0	0	0	0
0.13019	12.188	1.7654	-9.2839	0	0	0	0
0.13214	12.246	1.7867	-9.2409	0	0	0	0
0.14114	12.316	1.8079	-9.2018	1.8013	-9.1785	0	0
0.15509	12.392	1.8327	-9.1591	0	0	0	0
0.16993	12.472	1.8642	-9.1056	0	0	0	0
0.18101	12.554	1.9034	-9.0373	0	0	0	0
0.18489	12.64	1.9478	-8.9565	0	0	0	0
0.18035	12.727	1.9931	-8.8709	0	0	0	0
0.16799	12.813	2.0344	-8.7909	0	0	0	0
0.14943	12.896	2.0683	-8.7253	0	0	0	0
0.12698	12.975	2.093	-8.6788	0	0	0	0
0.10291	13.048	2.1088	-8.651	0	0	0	0
0.078233	13.113	2.1171	-8.6379	0	0	0	0
0.052221	13.174	2.1203	-8.6344	0	0	0	0
0.022908	13.233	2.1205	-8.6352	0	0	0	0
-0.011801	13.295	2.1196	-8.6353	0	0	0	0
-0.052851	13.36	2.119	-8.6304	0	0	0	0
-0.099254	13.424	2.1195	-8.6169	0	0	2.1038	-8.5965
-0.14829	13.486	2.1216	-8.5921	0	0	0	0
-0.19651	13.541	2.1256	-8.5557	0	0	0	0
-0.24057	13.59	2.1313	-8.5104	0	0	0	0
-0.27732	13.63	2.1381	-8.4626	0	0	0	0
-0.30397	13.659	2.1448	-8.4215	0	0	0	0
-0.31885	13.674	2.1504	-8.396	0	0	0	0
-0.32216	13.68	2.1549	-8.3908	0	0	0	0
-0.31649	13.684	2.1594	-8.4035	0	0	0	0
-0.30734	13.694	2.1658	-8.4276	0	0	0	0
-0.30285	13.712	2.1762	-8.4557	0	0	0	0
-0.31231	13.739	2.1918	-8.4823	0	0	0	0
-0.34425	13.771	2.2115	-8.5043	0	0	0	0
-0.4046	13.806	2.2328	-8.5208	0	0	0	0
-0.49518	13.841	2.2519	-8.5335	0	0	0	0
-0.61324	13.868	2.2647	-8.546	0	0	0	0
-0.75204	13.884	2.2672	-8.563	0	0	0	0
-0.90204	13.885	2.2559	-8.5884	0	0	0	0
-1.0531	13.875	2.2292	-8.6258	0	0	0	0
-1.1973	13.861	2.1863	-8.6779	0	0	0	0
-1.3315	13.85	2.1278	-8.7468	0	0	0	0
-1.4581	13.846	2.0568	-8.8329	0	0	0	0
-1.584	13.85	1.9788	-8.933	0	0	0	0
-1.7175	13.86	1.8997	-9.041	0	0	0	0
-1.8643	13.874	1.823	-9.1498	0	0	0	0
-2.0247	13.885	1.7489	-9.2536	0	0	0	0
-2.1945	13.886	1.6759	-9.3494	0	0	0	0
-2.3671	13.878	1.6024	-9.4374	0	0	0	0
-2.5381	13.865	1.5285	-9.5189	0	0	0	0
-2.7065	13.858	1.4558	-9.5955	0	0	0	0
-2.8745	13.864	1.3867	-9.6669	0	0	0	0
-3.0459	13.882	1.3236	-9.7308	-3.0014	13.933	0	0
-3.2239	13.904	1.2677	-9.7851	0	0	0	0
-3.4091	13.92	1.2173	-9.8301	0	0	0	0
-3.5986	13.928	1.1691	-9.8676	0	0	0	0
-3.7871	13.928	1.1189	-9.8992	0	0	0	0
-3.9703	13.919	1.0629	-9.9259	0	0	0	0
-4.1476	13.908	0.99827	-9.9493	0	0	-4.1336	13.866
-4.3218	13.901	0.92387	-9.9728	0	0	0	0
-4.4966	13.905	0.84098	-10.001	0	0	0	0
-4.6742	13.924	0.75186	-10.037	0	0	0	0
-4.8554	13.955	0.65887	-10.084	0	0	0	0
-5.039	13.982	0.56443	-10.141	0	0	0	0
-5.2211	13.987	0.47128	-10.208	0	0	0	0
-5.3961	13.964	0.38277	-10.28	0	0	0	0
-5.5602	13.923	0.30289	-10.356	0	0	0	0
-5.7131	13.882	0.23558	-10.428	0	0	0	0
-5.8561	13.851	0.18306	-10.492	0	0	0	0
-5.9902	13.832	0.14509	-10.545	0	0	0	0
-6.1152	13.818	0.1197	-10.583	0	0	0	0
-6.2305	13.81	0.10419	-10.607	0	0	0	0
-6.3363	13.806	0.095806	-10.616	0	0	0	0
-6.4337	13.806	0.09198	-10.612	0	0	0	0
-6.5234	13.81	0.09039	-10.594	0	0	0	0
-6.6038	13.817	0.089033	-10.563	0	0	0	0
-6.6728	13.825	0.086385	-10.517	0	0	0	0
-6.7315	13.829	0.081549	-10.459	0	0	0	0
-6.7842	13.829	0.074453	-10.395	0	0	0	0
-6.8357	13.826	0.066036	-10.334	0	0	0	0
-6.8884	13.82	0.058135	-10.281	0	0	0	0
-6.9423	13.815	0.053157	-10.237	0	0	0	0
-6.9963	13.812	0.054136	-10.199	0	0	0	0
-7.0497	13.813	0.065078	-10.16	0	0	0	0
-7.1019	13.819	0.090422	-10.11	0	0	0	0
-7.1525	13.827	0.13333	-10.044	0	0	0	0
-7.2002	13.834	0.19417	-9.9624	0	0	0	0
-7.2438	13.834	0.27042	-9.8673	0	0	0	0
-7.2831	13.826	0.35784	-9.7644	0	0	0	0
-7.318	13.81	0.45155	-9.6603	0	0	0	0
-7.3473	13.792	0.54664	-9.5616	0	0	0	0
-7.3699	13.783	0.63847	-9.4724	0	0	0	0
-7.3858	13.794	0.72309	-9.3912	0	0	0	0
-7.3967	13.828	0.79815	-9.3118	0	0	0	0
-7.4047	13.883	0.86327	-9.2272	0	0	0	0
-7.4102	13.951	0.91926	-9.1328	0	0	0	0
-7.4116	14.019	0.96765	-9.0265	0	0	0	0
-7.4047	14.074	1.0107	-8.9058	0.99825	-8.9313	0	0
-7.3846	14.108	1.0512	-8.7688	0	0	0	0
-7.3474	14.114	1.0916	-8.6173	0	0	0	0
-7.2908	14.093	1.1328	-8.4589	0	0	0	0
-7.2143	14.047	1.1741	-8.3044	0	0	0	0
-7.1211	13.983	1.2128	-8.1631	0	0	0	0
-7.0177	13.91	1.2463	-8.0415	0	0	0	0
-6.9116	13.84	1.273	-7.9436	0	0	0	0
-6.8067	13.781	1.2928	-7.8682	0	0	0	0
-6.7005	13.735	1.3065	-7.8079	0	0	0	0
-6.5856	13.703	1.3157	-7.7517	0	0	0	0
-6.4562	13.688	1.3215	-7.6911	0	0	1.3078	-7.7583
-6.3123	13.693	1.3246	-7.6245	0	0	0	0
-6.1595	13.719	1.325	-7.5563	0	0	0	0
-6.0049	13.757	1.323	-7.4931	0	0	0	0
-5.8537	13.794	1.3187	-7.4404	0	0	0	0
-5.7075	13.819	1.3121	-7.4003	0	0	0	0
-5.5644	13.828	1.3023	-7.3724	0	0	0	0
-5.42	13.825	1.2879	-7.3532	0	0	0	0
-5.2698	13.816	1.2685	-7.3366	0	0	0	0
-5.1118	13.81	1.2454	-7.3159	0	0	0	0
-4.946	13.806	1.221	-7.2858	0	0	0	0
-4.7746	13.793	1.198	-7.245	0	0	0	0
-4.5995	13.764	1.1788	-7.197	0	0	0	0
-4.4207	13.716	1.1655	-7.148	0	0	0	0
-4.2359	13.66	1.1598	-7.1043	0	0	0	0
-4.0426	13.611	1.1618	-7.0702	0	0	0	0
-3.8416	13.583	1.1697	-7.047	0	0	0	0
-3.6376	13.591	1.1799	-7.0346	0	0	0	0
-3.4372	13.636	1.1878	-7.0327	0	0	0	0
-3.2443	13.715	1.189	-7.0415	0	0	0	0
-3.0597	13.814	1.1799	-7.061	0	0	0	0
-2.8809	13.921	1.158	-7.0902	0	0	0	0
-2.7046	14.023	1.1218	-7.1271	0	0	0	0
-2.528	14.111	1.0722	-7.1708	0	0	0	0
-2.3501	14.186	1.0116	-7.2228	0	0	0	0
-2.1722	14.252	0.94374	-7.2841	0	0	0	0
-1.9955	14.317	0.8727	-7.3524	0	0	0	0
-1.8188	14.392	0.80207	-7.4215	0	0	0	0
-1.639	14.482	0.73467	-7.4867	0	0	0	0
-1.4536	14.587	0.67209	-7.5473	0	0	0	0
-1.2621	14.699	0.61423	-7.6068	0	0	0	0
-1.067	14.799	0.55958	-7.6711	0	0	0	0
-0.87122	14.87	0.50609	-7.7454	0	0	0	0
-0.67842	14.906	0.45192	-7.8304	0	0	0	0
-0.49245	14.915	0.39568	-7.9225	-0.47707	14.808	0	0
-0.3166	14.91	0.33598	-8.0149	0	0	0	0
-0.15215	14.902	0.27146	-8.1013	0	0	0	0
0.002284	14.895	0.20192	-8.1787	0	0	0	0
0.14956	14.888	0.12918	-8.2479	0	0	0	0
0.29255	14.885	0.056343	-8.3139	0	0	0	0
0.43382	14.887	-0.01369	-8.3825	0	0	0	0
0.57581	14.896	-0.078803	-8.4573	0	0	0	0
0.71963	14.912	-0.13777	-8.5369	0	0	0	0
0.86361	14.934	-0.19086	-8.6155	0	0	0	0
1.004	14.96	-0.23999	-8.6863	0	0	0	0
1.1369	14.988	-0.2877	-8.7463	0	0	0	0
1.2597	15.016	-0.33588	-8.7984	0	0	0	0
1.3708	15.044	-0.38531	-8.8504	0	0	1.3891	15.008
1.4692	15.068	-0.43564	-8.9125	0	0	0	0
1.5554	15.088	-0.48554	-8.9927	0	0	0	0
1.6326	15.103	-0.53306	-9.0946	0	0	0	0
1.7059	15.12	-0.57643	-9.2176	0	0	0	0
1.7812	15.147	-0.6148	-9.358	0	0	0	0
1.8624	15.188	-0.64814	-9.5094	0	0	0	0
1.9506	15.237	-0.6764	-9.6602	0	0	0	0
2.0437	15.277	-0.69896	-9.7955	0	0	0	0
2.1372	15.292	-0.71523	-9.9031	0	0	0	0
2.2261	15.272	-0.72557	-9.9777	0	0	0	0
2.307	15.215	-0.73121	-10.021	0	0	0	0
2.3779	15.121	-0.73362	-10.039	0	0	0	0
2.4379	14.995	-0.73388	-10.041	0	0	0	0
2.4866	14.846	-0.73255	-10.032	0	0	0	0
2.5249	14.694	-0.72968	-10.019	0	0	0	0
2.5548	14.565	-0.72488	-10.004	0	0	0	0
2.5786	14.473	-0.7176	-9.9903	0	0	0	0
2.5972	14.423	-0.70754	-9.9809	0	0	0	0
2.611	14.402	-0.69504	-9.9785	0	0	0	0
2.6201	14.398	-0.68107	-9.9847	0	0	0	0
2.6248	14.398	-0.66672	-9.9985	0	0	0	0
2.6256	14.397	-0.65296	-10.017	0	0	0	0
2.6229	14.39	-0.64023	-10.038	0	0	0	0
2.6174	14.379	-0.62769	-10.06	0	0	0	0
2.6099	14.369	-0.61256	-10.081	0	0	0	0
2.6016	14.369	-0.59016	-10.098	0	0	0	0
2.5929	14.381	-0.55473	-10.108	0	0	0	0
2.5831	14.404	-0.50084	-10.108	0	0	0	0
2.5692	14.43	-0.42462	-10.098	0	0	0	0
2.5467	14.452	-0.32485	-10.079	0	0	0	0
2.5111	14.462	-0.20371	-10.052	0	0	0	0
2.4602	14.459	-0.067018	-10.016	0	0	0	0
2.3938	14.443	0.076684	-9.9727	0	0	0	0
2.3137	14.415	0.21841	-9.9209	0	0	0	0
2.2228	14.373	0.35117	-9.862	0	0	0	0
2.1244	14.313	0.47142	-9.7975	0	0	0	0
2.0212	14.233	0.57875	-9.7302	0	0	0	0
1.9156	14.142	0.6742	-9.664	0	0	0	0
1.8088	14.049	0.75874	-9.6038	0	0	0	0
1.7021	13.957	0.83307	-9.5538	0	0	0	0
1.5954	13.871	0.89811	-9.5159	0	0	0	0
1.4871	13.793	0.95516	-9.4885	0	0	0	0
1.375	13.724	1.0068	-9.4671	0	0	0	0
1.2588	13.669	1.0578	-9.4457	0	0	0	0
1.1415	13.633	1.115	-9.4169	0	0	0	0
1.0292	13.615	1.1849	-9.3734	0	0	0	0
0.92808	13.605	1.2704	-9.3099	0	0	0	0
0.84215	13.589	1.3688	-9.2253	0	0	0	0
0.77168	13.556	1.4733	-9.1229	0	0	0	0
0.71333	13.501	1.5761	-9.0067	0	0	0	0
0.66195	13.43	1.6724	-8.8793	0	0	0	0
0.61304	13.351	1.7612	-8.7402	0	0	0	0
0.56458	13.273	1.8447	-8.5867	0	0	0	0
0.51732	13.204	1.9271	-8.4172	0	0	0	0
0.47382	13.151	2.0132	-8.2351	0	0	0	0
0.43716	13.118	2.1059	-8.049	2.0572	-8.0704	0	0
0.40936	13.103	2.2058	-7.8704	0	0	0	0
0.39037	13.097	2.3096	-7.7102	0	0	0	0
0.37834	13.092	2.4111	-7.5752	0	0	0	0
0.37038	13.09	2.5035	-7.4655	0	0	0	0
0.36296	13.098	2.5819	-7.376	0	0	0	0
0.35224	13.124	2.6455	-7.3006	0	0	0	0
0.33457	13.173	2.696	-7.2338	0	0	0	0
0.30762	13.241	2.737	-7.1714	0	0	0	0
0.27148	13.325	2.7724	-7.1099	0	0	0	0
0.22852	13.416	2.8065	-7.0462	0	0	2.8004	-7.0625
0.1818	13.508	2.843	-6.9782	0	0	0	0
0.13431	13.593	2.8842	-6.9058	0	0	0	0
0.089151	13.663	2.9307	-6.831	0	0	0	0
0.0494	13.713	2.9801	-6.757	0	0	0	0
0.016463	13.741	3.0293	-6.687	0	0	0	0
-0.010853	13.757	3.0758	-6.6227	0	0	0	0
-0.034835	13.771	3.1177	-6.5656	0	0	0	0
-0.056238	13.793	3.1541	-6.5188	0	0	0	0
-0.072677	13.827	3.1844	-6.4849	0	0	0	0
-0.079222	13.869	3.2087	-6.4635	0	0	0	0
-0.070638	13.909	3.2272	-6.4503	0	0	0	0
-0.043341	13.94	3.2392	-6.4382	0	0	0	0
0.003697	13.957	3.2441	-6.4181	0	0	0	0
0.068499	13.963	3.2413	-6.3805	0	0	0	0
0.14617	13.962	3.2304	-6.3169	0	0	0	0
0.23026	13.962	3.2122	-6.2222	0	0	0	0
0.31464	13.97	3.1887	-6.0977	0	0	0	0
0.39479	13.998	3.1626	-5.9533	0	0	0	0
0.46856	14.053	3.1369	-5.8051	0	0	0	0
0.53603	14.133	3.114	-5.6682	0	0	0	0
0.59884	14.224	3.0953	-5.5511	0	0	0	0
0.66002	14.312	3.0808	-5.4543	0.68199	14.346	0	0
0.72437	14.387	3.0693	-5.3733	0	0	0	0
0.7979	14.445	3.0588	-5.3021	0	0	0	0
0.88623	14.488	3.0468	-5.2348	0	0	0	0
0.99232	14.524	3.0305	-5.1679	0	0	0	0
1.115	14.562	3.0075	-5.0998	0	0	0	0
1.2489	14.609	2.9761	-5.0312	0	0	0	0
1.3872	14.668	2.9363	-4.9653	0	0	0	0
1.5242	14.734	2.8892	-4.9078	0	0	0	0
1.6573	14.804	2.8367	-4.8649	0	0	0	0
1.7851	14.877	2.7809	-4.8396	0	0	0	0
1.907	14.952	2.7246	-4.8305	0	0	0	0
2.0232	15.026	2.6708	-4.8338	0	0	0	0
2.1335	15.093	2.6224	-4.8444	0	0	0	0
2.2374	15.151	2.5808	-4.8565	0	0	0	0
2.3346	15.204	2.5454	-4.8635	0	0	0	0
2.425	15.255	2.514	-4.8585	0	0	0	0
2.5089	15.312	2.4838	-4.8357	0	0	2.5169	15.232
2.5873	15.375	2.4522	-4.7942	0	0	0	0
2.6613	15.442	2.4186	-4.7378	0	0	0	0
2.7314	15.504	2.3833	-4.6726	0	0	0	0
2.7979	15.553	2.3476	-4.6044	0	0	0	0
2.8601	15.588	2.3129	-4.5379	0	0	0	0
2.9163	15.615	2.2797	-4.477	0	0	0	0
2.9655	15.644	2.2481	-4.4258	0	0	0	0
3.007	15.683	2.2178	-4.3888	0	0	0	0
3.0407	15.737	2.1881	-4.3683	0	0	0	0
3.0678	15.809	2.1586	-4.3632	0	0	0	0
3.0905	15.902	2.1292	-4.37	0	0	0	0
3.1123	16.022	2.0998	-4.3835	0	0	0	0
3.1359	16.173	2.0698	-4.3973	0	0	0	0
3.1624	16.349	2.0377	-4.4057	0	0	0	0
3.1901	16.529	2.0003	-4.4064	0	0	0	0
3.2157	16.685	1.9538	-4.4013	0	0	0	0
3.2365	16.796	1.8949	-4.3955	0	0	0	0
3.2509	16.856	1.8229	-4.3942	0	0	0	0
3.2592	16.873	1.7392	-4.4001	0	0	0	0
3.262	16.865	1.6463	-4.4138	0	0	0	0
3.2604	16.852	1.5469	-4.4345	0	0	0	0
3.2547	16.854	1.4438	-4.4617	0	0	0	0
3.2451	16.89	1.3405	-4.4967	0	0	0	0
3.2317	16.971	1.241	-4.542	0	0	0	0
3.2153	17.1	1.1489	-4.5986	0	0	0	0
3.1966	17.27	1.0668	-4.6644	0	0	0	0
3.1761	17.457	0.99579	-4.7339	0	0	0	0
3.1529	17.628	0.93531	-4.8021	0	0	0	0
3.1259	17.75	0.88302	-4.8662	0	0	0	0
3.0948	17.802	0.83472	-4.9264	0	0	0	0
3.061	17.778	0.7855	-4.9842	0	0	0	0
3.0263	17.68	0.73064	-5.0406	0	0	0	0
2.9928	17.519	0.66597	-5.0961	0	0	0	0
2.9618	17.317	0.58855	-5.151	0	0	0	0
2.9348	17.107	0.49743	-5.2043	0	0	0	0
2.9131	16.921	0.39397	-5.2557	0	0	0	0
2.897	16.779	0.28148	-5.3072	0	0	0	0
2.8869	16.689	0.16437	-5.362	0	0	0	0
2.8823	16.648	0.047652	-5.4215	0	0	0	0
2.8813	16.644	-0.063641	-5.4839	0	0	0	0
2.8807	16.662	-0.16558	-5.5478	0	0	0	0
2.8762	16.685	-0.25677	-5.6143	0	0	0	0
2.8645	16.7	-0.33897	-5.6857	0	0	0	0
2.8438	16.7	-0.41614	-5.7625	0	0	0	0
2.8144	16.682	-0.49305	-5.8426	0	0	0	0
2.7779	16.645	-0.57452	-5.9222	0	0	0	0
2.7366	16.593	-0.66435	-5.9978	0	0	0	0
2.6934	16.537	-0.76345	-6.0662	0	0	0	0
2.6518	16.493	-0.86896	-6.126	0	0	0	0
2.6141	16.475	-0.9761	-6.1783	0	0	0	0
2.5814	16.493	-1.0812	-6.2268	0	0	0	0
2.5532	16.541	-1.1836	-6.2754	0	0	0	0
2.5286	16.605	-1.2861	-6.327	0	0	0	0
2.5061	16.672	-1.3924	-6.3838	0	0	0	0
2.4846	16.731	-1.5048	-6.4484	0	0	0	0
2.4645	16.775	-1.621	-6.5237	0	0	0	0
2.4467	16.802	-1.7359	-6.611	0	0	0	0
2.431	16.812	-1.844	-6.7091	0	0	0	0
2.4158	16.805	-1.9424	-6.8159	0	0	0	0
2.3986	16.783	-2.0307	-6.9296	0	0	0	0
2.3772	16.741	-2.111	-7.0468	0	0	0	0
2.3511	16.673	-2.1866	-7.1625	0	0	0	0
2.3211	16.575	-2.2621	-7.272	0	0	0	0
2.2895	16.452	-2.3429	-7.3747	0	0	0	0
2.2589	16.314	-2.4332	-7.4728	0	0	0	0
2.2322	16.177	-2.5345	-7.5695	0	0	0	0
2.212	16.058	-2.6453	-7.667	0	0	0	0
2.1995	15.967	-2.7619	-7.7661	0	0	0	0
2.1945	15.909	-2.8801	-7.8666	0	0	0	0
2.1957	15.878	-2.9955	-7.9663	0	0	0	0
2.2015	15.867	-3.1036	-8.0621	0	0	0	0
2.2096	15.87	-3.2015	-8.1507	0	0	0	0
2.218	15.879	-3.2905	-8.2315	0	0	0	0
2.2251	15.889	-3.3759	-8.3075	0	0	0	0
2.23	15.897	-3.464	-8.3829	0	0	0	0
2.2322	15.899	-3.5591	-8.4608	0	0	0	0
2.2314	15.891	-3.6618	-8.543	0	0	0	0
2.2269	15.867	-3.7692	-8.6295	0	0	0	0
2.218	15.826	-3.8765	-8.7188	0	0	0	0
2.2044	15.766	-3.9792	-8.8093	0	0	0	0
2.1869	15.692	-4.0746	-8.8986	0	0	0	0
2.167	15.612	-4.162	-8.9832	0	0	0	0
2.1467	15.538	-4.2441	-9.0602	0	0	0	0
2.127	15.474	-4.3256	-9.1298	0	0	0	0
2.1072	15.419	-4.4115	-9.1957	0	0	0	0
2.0869	15.369	-4.5044	-9.2639	0	0	0	0
2.0666	15.323	-4.6025	-9.3407	0	0	0	0
2.0478	15.279	-4.6996	-9.4309	0	0	0	0
2.0319	15.238	-4.7869	-9.536	0	0	0	0
2.0196	15.201	-4.8565	-9.6544	0	0	0	0
2.0105	15.171	-4.9047	-9.7821	0	0	0	0
