## Supplementary material for "How to control unpredictable others in court-net sports": International match data: n6_2_1.txt

1.8876	11.657	-4.1722	-12.242	0	0	1.8868	11.636
1.8482	11.775	-4.171	-12.231	0	0	0	0
1.8061	11.865	-4.1741	-12.224	0	0	0	0
1.7627	11.911	-4.1817	-12.222	0	0	0	0
1.7205	11.908	-4.1932	-12.225	0	0	0	0
1.6814	11.857	-4.2068	-12.231	0	0	0	0
1.6463	11.767	-4.2202	-12.24	0	0	0	0
1.6164	11.653	-4.2318	-12.247	0	0	0	0
1.5931	11.533	-4.2419	-12.251	0	0	0	0
1.5779	11.429	-4.2527	-12.249	0	0	0	0
1.5727	11.355	-4.2675	-12.24	0	0	0	0
1.5782	11.316	-4.2896	-12.222	0	0	0	0
1.5939	11.307	-4.3212	-12.195	0	0	0	0
1.6178	11.319	-4.362	-12.16	0	0	0	0
1.6474	11.348	-4.4091	-12.121	0	0	0	0
1.6801	11.397	-4.4588	-12.082	0	0	0	0
1.7143	11.463	-4.5084	-12.047	-0.79964	-2.1475	0	0
1.7489	11.545	-4.5562	-12.018	0	0	0	0
1.7825	11.637	-4.6	-11.997	0	0	0	0
1.8126	11.734	-4.6371	-11.982	0	0	0	0
1.8364	11.824	-4.6655	-11.972	0	0	0	0
1.8529	11.9	-4.6853	-11.965	0	0	0	0
1.8634	11.958	-4.6983	-11.959	0	0	0	0
1.8703	12	-4.7068	-11.951	0	0	0	0
1.8758	12.033	-4.7131	-11.943	0	0	0	0
1.8811	12.063	-4.7189	-11.933	0	0	0	0
1.886	12.095	-4.725	-11.923	0	0	0	0
1.8892	12.132	-4.7309	-11.913	0	0	0	0
1.889	12.175	-4.7355	-11.903	0	0	0	0
1.8847	12.226	-4.7376	-11.896	0	0	0	0
1.8771	12.281	-4.7358	-11.89	0	0	0	0
1.8681	12.336	-4.7292	-11.887	0	0	0	0
1.8596	12.389	-4.7172	-11.889	0	0	0	0
1.8528	12.436	-4.6993	-11.9	0	0	-1.8668	-2.6886
1.8481	12.475	-4.6761	-11.919	0	0	0	0
1.8454	12.501	-4.6481	-11.947	0	0	0	0
1.8445	12.511	-4.616	-11.984	0	0	0	0
1.845	12.51	-4.5804	-12.028	0	0	0	0
1.8468	12.5	-4.5417	-12.079	0	0	0	0
1.85	12.484	-4.5015	-12.13	0	0	0	0
1.8542	12.462	-4.4626	-12.178	0	0	0	0
1.8592	12.438	-4.4284	-12.218	0	0	0	0
1.8637	12.417	-4.4016	-12.246	0	0	0	0
1.8658	12.403	-4.3832	-12.262	0	0	0	0
1.8618	12.403	-4.3732	-12.269	0	0	0	0
1.847	12.417	-4.3703	-12.27	0	0	0	0
1.8156	12.445	-4.3719	-12.265	0	0	0	0
1.7621	12.481	-4.373	-12.258	0	0	0	0
1.6828	12.517	-4.367	-12.249	0	0	0	0
1.5774	12.546	-4.3465	-12.239	0	0	0	0
1.4489	12.562	-4.3052	-12.232	0	0	0	0
1.3032	12.564	-4.2403	-12.23	0	0	0	0
1.1482	12.553	-4.1529	-12.236	0	0	0	0
0.99148	12.535	-4.0466	-12.254	0	0	0	0
0.83939	12.513	-3.926	-12.282	0	0	0	0
0.69678	12.492	-3.7963	-12.319	0	0	0	0
0.56716	12.478	-3.6624	-12.359	0	0	0	0
0.45254	12.474	-3.5301	-12.395	0	0	0	0
0.35351	12.477	-3.4062	-12.424	0.068374	2.7483	0	0
0.26926	12.476	-3.2972	-12.444	0	0	0	0
0.19749	12.465	-3.206	-12.458	0	0	0	0
0.13492	12.44	-3.1319	-12.469	0	0	0	0
0.078259	12.403	-3.0711	-12.48	0	0	0	0
0.025091	12.357	-3.0185	-12.495	0	0	0	0
-0.025611	12.31	-2.9676	-12.515	0	0	0	0
-0.073517	12.269	-2.9116	-12.545	0	0	0	0
-0.11803	12.245	-2.845	-12.588	0	0	0	0
-0.15911	12.241	-2.7638	-12.647	0	0	0	0
-0.19688	12.257	-2.6662	-12.723	0	0	0	0
-0.23107	12.289	-2.5531	-12.81	0	0	0	0
-0.26129	12.33	-2.4282	-12.902	0	0	-0.29112	12.433
-0.28791	12.37	-2.2977	-12.991	0	0	0	0
-0.31261	12.399	-2.1679	-13.072	0	0	0	0
-0.33791	12.414	-2.0445	-13.145	0	0	0	0
-0.36569	12.412	-1.9311	-13.209	0	0	0	0
-0.39633	12.395	-1.83	-13.267	0	0	0	0
-0.42874	12.362	-1.741	-13.323	0	0	0	0
-0.4611	12.319	-1.6627	-13.379	0	0	0	0
-0.49171	12.268	-1.5939	-13.433	0	0	0	0
-0.51892	12.214	-1.5329	-13.485	0	0	0	0
-0.54029	12.163	-1.4768	-13.528	0	0	0	0
-0.55298	12.118	-1.4208	-13.563	0	0	0	0
-0.55561	12.08	-1.3585	-13.589	0	0	0	0
-0.5491	12.049	-1.2834	-13.607	0	0	0	0
-0.53561	12.026	-1.1902	-13.617	0	0	0	0
-0.51686	12.012	-1.0758	-13.619	0	0	0	0
-0.49305	12.008	-0.93929	-13.617	0	0	0	0
-0.46309	12.014	-0.78451	-13.615	0	0	0	0
-0.42532	12.034	-0.6195	-13.617	0	0	0	0
-0.3786	12.07	-0.45369	-13.623	0	0	0	0
-0.32358	12.126	-0.2938	-13.632	0	0	0	0
-0.26365	12.199	-0.14159	-13.644	0	0	0	0
-0.20411	12.284	0.005682	-13.655	0	0	0	0
-0.14963	12.37	0.15348	-13.665	0	0	0	0
-0.10287	12.444	0.30765	-13.669	0	0	0	0
-0.065067	12.499	0.47171	-13.668	0	0	0	0
-0.036655	12.531	0.64494	-13.666	0	0	0	0
-0.017057	12.542	0.82303	-13.67	0	0	0	0
-0.004819	12.537	1.0009	-13.683	0	0	0	0
0.001879	12.525	1.1759	-13.708	0	0	0	0
0.004889	12.511	1.3496	-13.739	0	0	0	0
0.005908	12.499	1.5267	-13.772	0	0	0	0
0.006271	12.489	1.7116	-13.803	0	0	0	0
0.006821	12.478	1.9048	-13.829	0	0	0	0
0.007849	12.463	2.1027	-13.853	0	0	0	0
0.009123	12.441	2.3006	-13.874	0	0	0	0
0.010166	12.409	2.4945	-13.893	0	0	0	0
0.0107	12.368	2.6815	-13.911	0	0	0	0
0.010858	12.322	2.8592	-13.924	0	0	0	0
0.011	12.28	3.0262	-13.933	3.0113	-13.986	0	0
0.011327	12.246	3.1823	-13.939	0	0	0	0
0.011638	12.223	3.3275	-13.948	0	0	0	0
0.011246	12.211	3.4616	-13.96	0	0	0	0
0.008985	12.21	3.5851	-13.974	0	0	0	0
0.003287	12.218	3.7002	-13.983	0	0	0	0
-0.007583	12.238	3.8111	-13.981	0	0	0	0
-0.025092	12.268	3.9211	-13.967	0	0	0	0
-0.049966	12.309	4.0308	-13.944	0	0	4.0499	-13.876
-0.081736	12.354	4.1381	-13.918	0	0	0	0
-0.11858	12.392	4.2392	-13.896	0	0	0	0
-0.15815	12.412	4.3304	-13.882	0	0	0	0
-0.1988	12.406	4.4084	-13.874	0	0	0	0
-0.23998	12.376	4.4732	-13.869	0	0	0	0
-0.28115	12.33	4.5282	-13.856	0	0	0	0
-0.32066	12.28	4.5782	-13.832	0	0	0	0
-0.35557	12.234	4.627	-13.796	0	0	0	0
-0.38265	12.197	4.6751	-13.755	0	0	0	0
-0.39931	12.169	4.7213	-13.718	0	0	0	0
-0.40371	12.147	4.7646	-13.692	0	0	0	0
-0.39441	12.128	4.8038	-13.68	0	0	0	0
-0.37015	12.109	4.8379	-13.679	0	0	0	0
-0.3303	12.091	4.8659	-13.686	0	0	0	0
-0.27561	12.078	4.8881	-13.697	0	0	0	0
-0.20837	12.078	4.9055	-13.71	0	0	0	0
-0.13148	12.098	4.9193	-13.724	0	0	0	0
-0.048032	12.142	4.9301	-13.741	0	0	0	0
0.038335	12.207	4.9376	-13.757	0	0	0	0
0.12363	12.283	4.9406	-13.769	0	0	0	0
0.20497	12.365	4.9373	-13.769	0	0	0	0
0.2814	12.451	4.9254	-13.75	0	0	0	0
0.35402	12.545	4.9011	-13.713	0	0	0	0
0.4261	12.65	4.8608	-13.661	0	0	0	0
0.502	12.77	4.802	-13.606	0	0	0	0
0.58482	12.899	4.7248	-13.559	0	0	0	0
0.67524	13.024	4.6326	-13.528	0	0	0	0
0.77211	13.129	4.5309	-13.517	0	0	0	0
0.87288	13.202	4.4256	-13.524	0	0	0	0
0.97375	13.241	4.3214	-13.541	0	0	0	0
1.0703	13.251	4.2205	-13.56	1.1179	13.106	0	0
1.1584	13.244	4.1223	-13.574	0	0	0	0
1.2352	13.231	4.0233	-13.581	0	0	0	0
1.2994	13.217	3.9192	-13.585	0	0	0	0
1.35	13.203	3.8079	-13.596	0	0	0	0
1.3867	13.186	3.6908	-13.62	0	0	0	0
1.4103	13.163	3.5719	-13.656	0	0	0	0
1.4233	13.129	3.4545	-13.702	0	0	0	0
1.4288	13.084	3.34	-13.751	0	0	0	0
1.4304	13.029	3.2273	-13.793	0	0	0	0
1.4314	12.967	3.1141	-13.821	0	0	0	0
1.4345	12.907	2.9966	-13.83	0	0	0	0
1.4419	12.861	2.87	-13.822	0	0	0	0
1.4546	12.84	2.7305	-13.806	0	0	0	0
1.4723	12.846	2.5783	-13.792	0	0	1.4745	12.897
1.4929	12.87	2.4179	-13.789	0	0	0	0
1.5142	12.9	2.2551	-13.804	0	0	0	0
1.5331	12.927	2.0947	-13.837	0	0	0	0
1.5469	12.948	1.94	-13.887	0	0	0	0
1.5525	12.961	1.7923	-13.947	0	0	0	0
1.5478	12.964	1.6523	-14.008	0	0	0	0
1.5318	12.958	1.5214	-14.062	0	0	0	0
1.5049	12.943	1.4021	-14.108	0	0	0	0
1.4699	12.916	1.2952	-14.145	0	0	0	0
1.4323	12.881	1.1989	-14.171	0	0	0	0
1.3995	12.839	1.108	-14.186	0	0	0	0
1.3792	12.8	1.0151	-14.19	0	0	0	0
1.3773	12.767	0.91301	-14.183	0	0	0	0
1.3959	12.739	0.79768	-14.168	0	0	0	0
1.4321	12.708	0.66864	-14.147	0	0	0	0
1.4796	12.667	0.52745	-14.124	0	0	0	0
1.5309	12.617	0.37692	-14.103	0	0	0	0
1.5792	12.562	0.22131	-14.088	0	0	0	0
1.6183	12.509	0.065033	-14.081	0	0	0	0
1.6443	12.458	-0.08989	-14.082	0	0	0	0
1.6563	12.407	-0.24419	-14.093	0	0	0	0
1.6558	12.357	-0.39879	-14.11	0	0	0	0
1.6454	12.309	-0.55282	-14.131	0	0	0	0
1.6279	12.268	-0.70511	-14.15	0	0	0	0
1.6052	12.237	-0.85667	-14.164	0	0	0	0
1.5782	12.215	-1.0101	-14.17	-0.9409	-14.221	0	0
1.5489	12.199	-1.1666	-14.173	0	0	0	0
1.5194	12.185	-1.3231	-14.179	0	0	0	0
1.4917	12.169	-1.4729	-14.195	0	0	0	0
1.4662	12.145	-1.6086	-14.226	0	0	0	0
1.4422	12.113	-1.7266	-14.27	0	0	0	0
1.4197	12.074	-1.8287	-14.322	0	0	0	0
1.3994	12.032	-1.9194	-14.372	0	0	0	0
1.3824	11.993	-2.0036	-14.416	0	0	0	0
1.3694	11.961	-2.0848	-14.449	0	0	0	0
1.3606	11.939	-2.1645	-14.469	0	0	0	0
1.3551	11.927	-2.242	-14.475	0	0	0	0
1.3513	11.922	-2.3165	-14.471	0	0	0	0
1.3467	11.923	-2.3876	-14.459	0	0	-2.4095	-14.393
1.3387	11.926	-2.4563	-14.443	0	0	0	0
1.3248	11.93	-2.5241	-14.43	0	0	0	0
1.3035	11.931	-2.592	-14.421	0	0	0	0
1.275	11.926	-2.66	-14.418	0	0	0	0
1.2414	11.911	-2.7277	-14.421	0	0	0	0
1.2063	11.882	-2.7938	-14.427	0	0	0	0
1.1739	11.834	-2.856	-14.434	0	0	0	0
1.1478	11.767	-2.9118	-14.438	0	0	0	0
1.1296	11.682	-2.9586	-14.438	0	0	0	0
1.1183	11.587	-2.9944	-14.435	0	0	0	0
1.1106	11.488	-3.0188	-14.433	0	0	0	0
1.1024	11.389	-3.033	-14.434	0	0	0	0
1.0902	11.294	-3.0394	-14.441	0	0	0	0
1.0724	11.203	-3.0402	-14.454	0	0	0	0
1.0504	11.114	-3.0374	-14.474	0	0	0	0
1.0288	11.034	-3.0326	-14.499	0	0	0	0
1.0138	10.969	-3.0268	-14.525	0	0	0	0
1.0095	10.928	-3.0208	-14.551	0	0	0	0
1.0158	10.912	-3.0149	-14.572	0	0	0	0
1.0287	10.92	-3.0088	-14.588	0	0	0	0
1.0429	10.952	-3.0019	-14.598	0	0	0	0
1.0543	11.005	-2.9934	-14.6	0	0	0	0
1.0605	11.073	-2.9827	-14.592	0	0	0	0
1.0615	11.15	-2.969	-14.571	0	0	0	0
1.0588	11.231	-2.9515	-14.534	0	0	0	0
1.055	11.312	-2.9284	-14.482	0	0	0	0
1.0514	11.391	-2.8965	-14.417	0	0	0	0
1.0487	11.465	-2.8515	-14.348	0	0	0	0
1.0469	11.53	-2.7897	-14.28	0	0	0	0
1.0469	11.58	-2.7097	-14.218	0	0	0	0
1.0495	11.616	-2.6132	-14.164	0	0	0	0
1.0555	11.638	-2.504	-14.117	0	0	0	0
1.0664	11.651	-2.3862	-14.077	0	0	0	0
1.0851	11.66	-2.2635	-14.042	0	0	0	0
1.1152	11.671	-2.1388	-14.01	0	0	0	0
1.1601	11.684	-2.0144	-13.981	0	0	0	0
1.2204	11.7	-1.8926	-13.956	0	0	0	0
1.2926	11.718	-1.7767	-13.934	0	0	0	0
1.3701	11.734	-1.6715	-13.919	0	0	0	0
1.4453	11.746	-1.5815	-13.911	1.4798	11.521	0	0
1.5115	11.753	-1.5084	-13.914	0	0	0	0
1.5648	11.751	-1.4506	-13.925	0	0	0	0
1.6046	11.732	-1.4041	-13.942	0	0	0	0
1.6332	11.691	-1.3651	-13.962	0	0	0	0
1.6539	11.631	-1.3302	-13.983	0	0	0	0
1.6694	11.555	-1.297	-14.001	0	0	0	0
1.6827	11.47	-1.2643	-14.018	0	0	0	0
1.6966	11.385	-1.2312	-14.032	0	0	0	0
1.7139	11.312	-1.197	-14.043	0	0	0	0
1.7364	11.264	-1.1608	-14.051	0	0	0	0
1.764	11.244	-1.1223	-14.056	0	0	0	0
1.7945	11.244	-1.0822	-14.058	0	0	0	0
1.8249	11.254	-1.0416	-14.06	0	0	1.8565	11.224
1.8535	11.267	-1.0017	-14.063	0	0	0	0
1.8804	11.275	-0.96325	-14.07	0	0	0	0
1.907	11.274	-0.92729	-14.079	0	0	0	0
1.9347	11.26	-0.89546	-14.087	0	0	0	0
1.964	11.231	-0.86974	-14.093	0	0	0	0
1.9944	11.186	-0.85196	-14.093	0	0	0	0
2.0248	11.136	-0.84326	-14.085	0	0	0	0
2.053	11.091	-0.84382	-14.07	0	0	0	0
2.0771	11.061	-0.85296	-14.049	0	0	0	0
2.0964	11.04	-0.86954	-14.025	0	0	0	0
2.1121	11.022	-0.89219	-14.002	0	0	0	0
2.1255	11.001	-0.91926	-13.984	0	0	0	0
2.1367	10.98	-0.94843	-13.975	0	0	0	0
2.1435	10.961	-0.9767	-13.977	0	0	0	0
2.1418	10.947	-1.0008	-13.986	0	0	0	0
2.1263	10.94	-1.0186	-13.999	0	0	0	0
2.0934	10.941	-1.0295	-14.011	0	0	0	0
2.0429	10.953	-1.0354	-14.023	0	0	0	0
1.979	10.977	-1.0394	-14.032	0	0	0	0
1.9076	11.011	-1.0462	-14.041	-1.044	-13.986	0	0
1.8336	11.048	-1.0609	-14.049	0	0	0	0
1.76	11.08	-1.0886	-14.056	0	0	0	0
1.6888	11.101	-1.133	-14.06	0	0	0	0
1.6215	11.107	-1.1947	-14.058	0	0	0	0
1.5589	11.099	-1.2703	-14.049	0	0	0	0
1.501	11.082	-1.3543	-14.034	0	0	0	0
1.4482	11.063	-1.4403	-14.018	0	0	0	0
1.4015	11.05	-1.5225	-14.005	0	0	0	0
1.362	11.048	-1.5956	-13.997	0	0	0	0
1.3299	11.055	-1.6558	-13.994	0	0	0	0
1.3039	11.072	-1.7026	-13.996	0	0	0	0
1.2816	11.098	-1.7379	-14.001	0	0	0	0
1.2604	11.133	-1.765	-14.007	0	0	0	0
1.2385	11.177	-1.7872	-14.012	0	0	0	0
1.2157	11.235	-1.8072	-14.014	0	0	0	0
1.193	11.311	-1.8263	-14.013	0	0	0	0
1.1715	11.405	-1.8456	-14.009	0	0	0	0
1.1516	11.515	-1.8662	-14.001	0	0	0	0
1.1333	11.631	-1.89	-13.99	0	0	-1.8716	-13.952
1.1173	11.742	-1.9197	-13.975	0	0	0	0
1.1048	11.838	-1.9576	-13.959	0	0	0	0
1.0954	11.908	-2.0047	-13.941	0	0	0	0
1.0876	11.946	-2.0598	-13.925	0	0	0	0
1.0793	11.957	-2.1189	-13.911	0	0	0	0
1.0695	11.948	-2.177	-13.899	0	0	0	0
1.0585	11.928	-2.23	-13.891	0	0	0	0
1.0479	11.907	-2.2761	-13.888	0	0	0	0
1.0409	11.89	-2.3153	-13.893	0	0	0	0
1.0411	11.881	-2.3487	-13.906	0	0	0	0
1.053	11.882	-2.3768	-13.924	0	0	0	0
1.0812	11.895	-2.3997	-13.946	0	0	0	0
1.1293	11.921	-2.4168	-13.966	0	0	0	0
1.1981	11.961	-2.4284	-13.982	0	0	0	0
1.2849	12.011	-2.435	-13.993	0	0	0	0
1.3845	12.066	-2.4373	-14	0	0	0	0
1.4906	12.121	-2.4354	-14.004	0	0	0	0
1.5968	12.17	-2.4284	-14.007	0	0	0	0
1.6974	12.212	-2.4151	-14.01	0	0	0	0
1.7902	12.248	-2.394	-14.012	0	0	0	0
1.8757	12.282	-2.3643	-14.014	0	0	0	0
1.9548	12.315	-2.3256	-14.012	0	0	0	0
2.0287	12.346	-2.2778	-14.008	0	0	0	0
2.0994	12.375	-2.2203	-13.998	0	0	0	0
2.1702	12.401	-2.1534	-13.983	0	0	0	0
2.2455	12.426	-2.0786	-13.963	0	0	0	0
2.3294	12.451	-1.9981	-13.938	0	0	0	0
2.4254	12.476	-1.9138	-13.91	0	0	0	0
2.5362	12.497	-1.8279	-13.88	0	0	0	0
2.6625	12.505	-1.7425	-13.85	0	0	0	0
2.8011	12.494	-1.66	-13.822	0	0	0	0
2.9447	12.464	-1.5819	-13.799	0	0	0	0
3.0829	12.422	-1.5092	-13.782	0	0	0	0
3.2056	12.372	-1.4421	-13.77	3.3042	12.286	0	0
3.3065	12.318	-1.3813	-13.762	0	0	0	0
3.3833	12.26	-1.3276	-13.755	0	0	0	0
3.4371	12.198	-1.2813	-13.751	0	0	0	0
3.4713	12.13	-1.2427	-13.75	0	0	0	0
3.4905	12.055	-1.2125	-13.75	0	0	0	0
3.5005	11.974	-1.1911	-13.753	0	0	0	0
3.5077	11.888	-1.1783	-13.755	0	0	0	0
3.5185	11.805	-1.173	-13.757	0	0	0	0
3.5383	11.73	-1.1736	-13.758	0	0	0	0
3.5704	11.672	-1.1787	-13.759	0	0	0	0
3.6144	11.63	-1.1866	-13.759	0	0	0	0
3.6664	11.6	-1.1958	-13.761	0	0	0	0
3.7219	11.572	-1.2046	-13.766	0	0	3.7477	11.726
3.778	11.536	-1.2125	-13.774	0	0	0	0
3.8337	11.488	-1.2194	-13.789	0	0	0	0
3.8891	11.429	-1.2262	-13.811	0	0	0	0
3.9437	11.367	-1.234	-13.84	0	0	0	0
3.9963	11.313	-1.2437	-13.873	0	0	0	0
4.046	11.281	-1.2556	-13.905	0	0	0	0
4.0929	11.276	-1.2694	-13.934	0	0	0	0
4.1383	11.304	-1.2842	-13.957	0	0	0	0
4.1833	11.363	-1.299	-13.971	0	0	0	0
4.2273	11.447	-1.3118	-13.977	0	0	0	0
4.2679	11.54	-1.319	-13.975	0	0	0	0
4.3003	11.624	-1.3158	-13.963	0	0	0	0
4.3195	11.684	-1.2966	-13.942	0	0	0	0
4.3229	11.713	-1.2561	-13.912	0	0	0	0
4.3108	11.712	-1.1905	-13.877	0	0	0	0
4.2851	11.687	-1.0985	-13.843	0	0	0	0
4.2477	11.65	-0.98168	-13.814	0	0	0	0
4.2001	11.611	-0.84465	-13.796	0	0	0	0
4.1439	11.579	-0.69435	-13.788	0	0	0	0
4.0819	11.56	-0.53891	-13.79	0	0	0	0
4.0172	11.555	-0.38514	-13.799	0	0	0	0
3.9529	11.562	-0.23684	-13.817	0	0	0	0
3.892	11.58	-0.095389	-13.843	0	0	0	0
3.8365	11.607	0.038344	-13.879	0	0	0	0
3.7865	11.641	0.16326	-13.922	0	0	0	0
3.7399	11.672	0.27821	-13.969	0	0	0	0
3.6928	11.691	0.38185	-14.016	0	0	0	0
3.6415	11.693	0.47302	-14.055	0	0	0	0
3.5827	11.686	0.5517	-14.083	0	0	0	0
3.5145	11.683	0.61934	-14.097	0.67385	-14.057	0	0
3.4348	11.695	0.67905	-14.097	0	0	0	0
3.342	11.726	0.73497	-14.085	0	0	0	0
3.2348	11.776	0.79017	-14.065	0	0	0	0
3.1135	11.845	0.84528	-14.04	0	0	0	0
2.9804	11.924	0.8996	-14.016	0	0	0	0
2.8397	11.999	0.95305	-13.996	0	0	0.94463	-13.894
2.6956	12.05	1.0062	-13.981	0	0	0	0
2.5522	12.065	1.059	-13.972	0	0	0	0
2.4123	12.046	1.1096	-13.964	0	0	0	0
2.2763	12.005	1.1552	-13.954	0	0	0	0
2.1452	11.955	1.1934	-13.941	0	0	0	0
2.0205	11.905	1.2233	-13.927	0	0	0	0
1.9031	11.863	1.2456	-13.916	0	0	0	0
1.7909	11.829	1.2625	-13.912	0	0	0	0
1.6809	11.804	1.2774	-13.915	0	0	0	0
1.5712	11.794	1.2938	-13.927	0	0	0	0
1.4635	11.802	1.3139	-13.947	0	0	0	0
1.3622	11.827	1.3381	-13.975	0	0	0	0
1.2731	11.862	1.3642	-14.007	0	0	0	0
1.2	11.896	1.389	-14.039	0	0	0	0
1.1434	11.917	1.4098	-14.07	0	0	0	0
1.1012	11.917	1.4244	-14.092	0	0	0	0
1.0696	11.896	1.4309	-14.102	0	0	0	0
1.0446	11.861	1.427	-14.092	0	0	0	0
1.0229	11.822	1.4099	-14.059	0	0	0	0
1.0021	11.786	1.3767	-14	0	0	0	0
0.98153	11.758	1.3256	-13.917	0	0	0	0
0.96264	11.74	1.2571	-13.819	0	0	0	0
0.9476	11.73	1.1736	-13.716	0	0	0	0
0.93793	11.731	1.079	-13.615	0	0	0	0
0.93375	11.742	0.97813	-13.522	0	0	0	0
0.93415	11.764	0.87594	-13.437	0	0	0	0
0.93756	11.797	0.77697	-13.359	0	0	0	0
0.94222	11.84	0.68462	-13.289	0	0	0	0
0.94641	11.89	0.60062	-13.225	0	0	0	0
0.94857	11.943	0.52495	-13.168	0	0	0	0
0.94751	11.995	0.45633	-13.114	0	0	0	0
0.94277	12.044	0.39264	-13.061	0	0	0	0
0.93539	12.09	0.3315	-13.007	0	0	0	0
0.92818	12.135	0.27131	-12.954	0.9056	12.077	0	0
0.92497	12.183	0.21195	-12.904	0	0	0	0
0.92924	12.236	0.15447	-12.858	0	0	0	0
0.94322	12.29	0.10008	-12.821	0	0	0	0
0.96804	12.338	0.049691	-12.792	0	0	0	0
1.0039	12.376	0.003484	-12.773	0	0	0	0
1.0497	12.408	-0.039678	-12.766	0	0	0	0
1.1038	12.442	-0.082034	-12.77	0	0	0	0
1.1637	12.488	-0.12611	-12.784	0	0	1.1346	12.363
1.2266	12.55	-0.17407	-12.805	0	0	0	0
1.2888	12.627	-0.22703	-12.825	0	0	0	0
1.3476	12.711	-0.28391	-12.84	0	0	0	0
1.4017	12.792	-0.34115	-12.847	0	0	0	0
1.4522	12.861	-0.39398	-12.846	0	0	0	0
1.5006	12.917	-0.43875	-12.838	0	0	0	0
1.5478	12.963	-0.47438	-12.824	0	0	0	0
1.5934	13.004	-0.50235	-12.808	0	0	0	0
1.6373	13.048	-0.52585	-12.79	0	0	0	0
1.6797	13.095	-0.54911	-12.773	0	0	0	0
1.721	13.144	-0.57714	-12.756	0	0	0	0
1.7605	13.189	-0.61487	-12.74	0	0	0	0
1.7962	13.225	-0.66538	-12.725	0	0	0	0
1.8254	13.25	-0.72847	-12.711	0	0	0	0
1.8458	13.265	-0.80105	-12.7	0	0	0	0
1.8567	13.273	-0.8784	-12.693	0	0	0	0
1.8582	13.276	-0.95536	-12.69	0	0	0	0
1.8506	13.274	-1.0276	-12.69	0	0	0	0
1.8348	13.267	-1.0926	-12.69	0	0	0	0
1.812	13.254	-1.1505	-12.689	0	0	0	0
1.7838	13.233	-1.2042	-12.686	0	0	0	0
1.7514	13.202	-1.2589	-12.681	0	0	0	0
1.7162	13.162	-1.3202	-12.675	0	0	0	0
1.6801	13.116	-1.3922	-12.672	0	0	0	0
1.6461	13.07	-1.4756	-12.675	0	0	0	0
1.6171	13.031	-1.5682	-12.69	0	0	0	0
1.5951	13.008	-1.6658	-12.717	0	0	0	0
1.5799	13.004	-1.7646	-12.755	0	0	0	0
1.5694	13.021	-1.8612	-12.801	0	0	0	0
1.5603	13.054	-1.9536	-12.851	0	0	0	0
1.5493	13.095	-2.0411	-12.903	0	0	0	0
1.5335	13.136	-2.1229	-12.953	0	0	0	0
1.5116	13.17	-2.1987	-13	0	0	0	0
1.4838	13.195	-2.2698	-13.044	0	0	0	0
1.4515	13.215	-2.339	-13.087	0	0	0	0
1.4157	13.233	-2.4095	-13.131	0	0	0	0
1.3774	13.251	-2.4833	-13.177	0	0	0	0
1.3381	13.268	-2.5607	-13.227	-2.5646	-13.261	0	0
1.3005	13.283	-2.6402	-13.281	0	0	0	0
1.2671	13.295	-2.7196	-13.337	0	0	0	0
1.2396	13.303	-2.7967	-13.397	0	0	0	0
1.2183	13.307	-2.8683	-13.46	0	0	0	0
1.202	13.308	-2.9304	-13.522	0	0	0	0
1.1887	13.304	-2.9797	-13.575	0	0	0	0
1.1755	13.293	-3.0156	-13.616	0	0	0	0
1.16	13.271	-3.0401	-13.642	0	0	0	0
1.1408	13.236	-3.0564	-13.654	0	0	0	0
1.1188	13.187	-3.0676	-13.655	0	0	0	0
1.0961	13.123	-3.0769	-13.648	0	0	0	0
1.0745	13.044	-3.0869	-13.636	0	0	0	0
1.0553	12.954	-3.1001	-13.622	0	0	0	0
1.0394	12.86	-3.1184	-13.608	0	0	-3.0875	-13.628
1.0275	12.772	-3.1422	-13.597	0	0	0	0
1.0202	12.7	-3.1702	-13.593	0	0	0	0
1.0173	12.65	-3.1996	-13.601	0	0	0	0
1.0183	12.618	-3.227	-13.62	0	0	0	0
1.0219	12.602	-3.2491	-13.649	0	0	0	0
1.0264	12.598	-3.2629	-13.686	0	0	0	0
1.029	12.6	-3.2673	-13.726	0	0	0	0
1.0261	12.609	-3.2635	-13.765	0	0	0	0
1.0129	12.624	-3.2542	-13.801	0	0	0	0
0.9839	12.646	-3.2419	-13.83	0	0	0	0
0.9342	12.674	-3.2284	-13.853	0	0	0	0
0.86116	12.708	-3.2155	-13.87	0	0	0	0
0.76529	12.741	-3.2047	-13.881	0	0	0	0
0.6492	12.764	-3.1974	-13.888	0	0	0	0
0.51662	12.767	-3.1929	-13.89	0	0	0	0
0.37287	12.751	-3.1886	-13.889	0	0	0	0
0.22526	12.723	-3.1808	-13.885	0	0	0	0
0.081048	12.696	-3.1661	-13.878	0	0	0	0
-0.055781	12.676	-3.1427	-13.866	0	0	0	0
-0.18498	12.667	-3.1102	-13.85	0	0	0	0
-0.30867	12.669	-3.0694	-13.83	0	0	0	0
-0.43054	12.685	-3.0215	-13.805	0	0	0	0
-0.55496	12.72	-2.9675	-13.776	0	0	0	0
-0.68519	12.779	-2.9086	-13.743	0	0	0	0
-0.8213	12.858	-2.8466	-13.706	0	0	0	0
-0.95945	12.946	-2.7838	-13.668	0	0	0	0
-1.0937	13.027	-2.724	-13.628	0	0	0	0
-1.2188	13.093	-2.6711	-13.59	0	0	0	0
-1.332	13.145	-2.6276	-13.557	0	0	0	0
-1.433	13.196	-2.5938	-13.531	0	0	0	0
-1.5243	13.257	-2.5685	-13.514	0	0	0	0
-1.6103	13.337	-2.5497	-13.502	0	0	0	0
-1.6969	13.439	-2.5356	-13.495	0	0	0	0
-1.7897	13.554	-2.5238	-13.487	0	0	0	0
-1.8927	13.666	-2.5123	-13.475	0	0	0	0
-2.0078	13.761	-2.4989	-13.458	0	0	0	0
-2.1354	13.83	-2.4813	-13.433	0	0	0	0
-2.2751	13.882	-2.457	-13.402	0	0	0	0
-2.4257	13.943	-2.4241	-13.367	0	0	0	0
-2.5847	14.043	-2.3825	-13.332	0	0	0	0
-2.7485	14.204	-2.3331	-13.302	0	0	0	0
