## Supplementary material for "How to control unpredictable others in court-net sports": International match data: n6_2_2.txt

-0.94047	11.916	2.2249	-12.232	0	0	-0.91529	11.811
-0.96005	11.93	2.2176	-12.231	0	0	0	0
-0.98751	11.928	2.2054	-12.232	0	0	0	0
-1.0202	11.899	2.1887	-12.234	0	0	0	0
-1.0546	11.834	2.1688	-12.237	0	0	0	0
-1.0872	11.739	2.1479	-12.241	0	0	0	0
-1.1155	11.626	2.1286	-12.245	0	0	0	0
-1.1385	11.515	2.1131	-12.25	0	0	0	0
-1.156	11.42	2.1025	-12.257	0	0	0	0
-1.1679	11.351	2.0971	-12.264	0	0	0	0
-1.1743	11.309	2.0973	-12.273	0	0	0	0
-1.1752	11.293	2.1038	-12.285	0	0	0	0
-1.1709	11.301	2.1173	-12.299	0	0	0	0
-1.1615	11.331	2.1385	-12.318	0	0	0	0
-1.1468	11.382	2.167	-12.341	0	0	0	0
-1.1259	11.45	2.2008	-12.366	0	0	0	0
-1.0978	11.528	2.237	-12.391	0	0	0	0
-1.0623	11.603	2.2729	-12.413	0	0	0	0
-1.0213	11.667	2.3074	-12.429	2.334	-12.425	0	0
-0.97805	11.717	2.3408	-12.439	0	0	0	0
-0.93571	11.755	2.3749	-12.441	0	0	0	0
-0.8962	11.786	2.4115	-12.436	0	0	0	0
-0.86004	11.809	2.452	-12.424	0	0	0	0
-0.82688	11.824	2.4972	-12.404	0	0	0	0
-0.79595	11.83	2.5471	-12.377	0	0	0	0
-0.76647	11.828	2.6006	-12.343	0	0	0	0
-0.73822	11.823	2.6561	-12.301	0	0	0	0
-0.712	11.82	2.7112	-12.253	0	0	0	0
-0.68937	11.824	2.7633	-12.202	0	0	0	0
-0.67187	11.838	2.8093	-12.152	0	0	0	0
-0.66027	11.865	2.8473	-12.109	0	0	0	0
-0.65436	11.902	2.876	-12.076	0	0	0	0
-0.6534	11.952	2.8956	-12.053	0	0	0	0
-0.65654	12.011	2.907	-12.036	0	0	0	0
-0.66305	12.077	2.9123	-12.021	0	0	0	0
-0.67234	12.142	2.9132	-12.006	0	0	0	0
-0.68369	12.204	2.9113	-11.987	0	0	0	0
-0.69596	12.257	2.9078	-11.966	0	0	0	0
-0.70768	12.301	2.9034	-11.943	0	0	2.9015	-11.904
-0.71773	12.334	2.8989	-11.922	0	0	0	0
-0.72582	12.359	2.8949	-11.905	0	0	0	0
-0.73235	12.381	2.8916	-11.893	0	0	0	0
-0.73784	12.404	2.8887	-11.885	0	0	0	0
-0.74242	12.434	2.8858	-11.879	0	0	0	0
-0.74539	12.471	2.8823	-11.874	0	0	0	0
-0.74494	12.512	2.8776	-11.869	0	0	0	0
-0.73814	12.551	2.8709	-11.864	0	0	0	0
-0.72142	12.584	2.8614	-11.858	0	0	0	0
-0.69142	12.614	2.8489	-11.851	0	0	0	0
-0.64593	12.643	2.8335	-11.844	0	0	0	0
-0.58429	12.678	2.8159	-11.836	0	0	0	0
-0.5073	12.721	2.7966	-11.829	0	0	0	0
-0.41755	12.776	2.7754	-11.822	0	0	0	0
-0.31953	12.841	2.7503	-11.817	0	0	0	0
-0.21861	12.908	2.7172	-11.815	0	0	0	0
-0.11947	12.965	2.6711	-11.816	0	0	0	0
-0.025143	13.004	2.6074	-11.82	0	0	0	0
0.062386	13.023	2.5226	-11.827	0	0	0	0
0.14135	13.024	2.4168	-11.839	0	0	0	0
0.2109	13.016	2.2948	-11.858	0	0	0	0
0.27271	13.006	2.1642	-11.886	0	0	0	0
0.33106	12.999	2.032	-11.924	0	0	0	0
0.39136	12.994	1.9019	-11.969	0	0	0	0
0.4587	12.99	1.7759	-12.014	0	0	0	0
0.53694	12.987	1.6544	-12.055	0	0	0	0
0.62779	12.98	1.5369	-12.087	0	0	0	0
0.73009	12.963	1.4231	-12.112	0	0	0	0
0.8404	12.927	1.3143	-12.132	0	0	0	0
0.95411	12.865	1.2129	-12.153	0	0	0	0
1.0662	12.776	1.1211	-12.176	0	0	0	0
1.1722	12.666	1.0391	-12.205	1.1519	12.597	0	0
1.2685	12.542	0.96571	-12.237	0	0	0	0
1.3525	12.414	0.89836	-12.274	0	0	0	0
1.4221	12.285	0.83396	-12.313	0	0	0	0
1.476	12.161	0.76978	-12.357	0	0	0	0
1.5143	12.047	0.70423	-12.404	0	0	0	0
1.5389	11.948	0.63767	-12.455	0	0	0	0
1.553	11.866	0.57218	-12.511	0	0	0	0
1.5603	11.8	0.51031	-12.569	0	0	0	0
1.5642	11.752	0.45392	-12.627	0	0	0	0
1.5676	11.718	0.4034	-12.682	0	0	0	0
1.5725	11.697	0.35727	-12.732	0	0	0	0
1.5804	11.681	0.31283	-12.78	0	0	0	0
1.5922	11.666	0.26778	-12.827	0	0	0	0
1.6085	11.651	0.22101	-12.874	0	0	0	0
1.6298	11.636	0.17254	-12.92	0	0	0	0
1.6559	11.624	0.12349	-12.964	0	0	1.6379	11.545
1.6858	11.62	0.076343	-13.008	0	0	0	0
1.7177	11.623	0.034331	-13.052	0	0	0	0
1.7487	11.636	0.000395	-13.099	0	0	0	0
1.7752	11.655	-0.023485	-13.146	0	0	0	0
1.7936	11.678	-0.036925	-13.192	0	0	0	0
1.8015	11.699	-0.041836	-13.232	0	0	0	0
1.798	11.709	-0.042562	-13.264	0	0	0	0
1.7843	11.699	-0.045364	-13.287	0	0	0	0
1.7633	11.669	-0.057359	-13.301	0	0	0	0
1.7387	11.621	-0.085117	-13.308	0	0	0	0
1.7135	11.563	-0.13343	-13.312	0	0	0	0
1.6904	11.503	-0.20424	-13.315	0	0	0	0
1.6727	11.449	-0.2956	-13.32	0	0	0	0
1.6643	11.407	-0.4014	-13.331	0	0	0	0
1.6687	11.38	-0.51289	-13.351	0	0	0	0
1.687	11.367	-0.62156	-13.38	0	0	0	0
1.7168	11.364	-0.72172	-13.413	0	0	0	0
1.7516	11.367	-0.81171	-13.442	0	0	0	0
1.7837	11.372	-0.89414	-13.46	0	0	0	0
1.807	11.375	-0.97471	-13.462	-0.90336	-13.49	0	0
1.819	11.373	-1.0593	-13.448	0	0	0	0
1.8194	11.364	-1.1513	-13.425	0	0	0	0
1.8092	11.35	-1.25	-13.401	0	0	0	0
1.7905	11.331	-1.3516	-13.383	0	0	0	0
1.7667	11.312	-1.4505	-13.378	0	0	0	0
1.741	11.297	-1.5413	-13.387	0	0	0	0
1.7159	11.291	-1.6192	-13.406	0	0	0	0
1.6932	11.294	-1.6809	-13.429	0	0	0	0
1.674	11.302	-1.7268	-13.451	0	0	0	0
1.6586	11.312	-1.7609	-13.465	0	0	0	0
1.6466	11.322	-1.7889	-13.468	0	0	0	0
1.6373	11.333	-1.8162	-13.458	0	0	0	0
1.6301	11.348	-1.8475	-13.434	0	0	0	0
1.6249	11.374	-1.886	-13.398	0	0	0	0
1.6212	11.418	-1.9337	-13.354	0	0	-1.8685	-13.379
1.6182	11.482	-1.991	-13.308	0	0	0	0
1.6156	11.567	-2.0562	-13.271	0	0	0	0
1.6131	11.661	-2.1273	-13.248	0	0	0	0
1.6107	11.751	-2.2022	-13.24	0	0	0	0
1.6085	11.824	-2.2788	-13.248	0	0	0	0
1.6065	11.872	-2.3548	-13.268	0	0	0	0
1.6049	11.891	-2.4274	-13.301	0	0	0	0
1.6043	11.882	-2.494	-13.345	0	0	0	0
1.6055	11.854	-2.5528	-13.403	0	0	0	0
1.6099	11.822	-2.6037	-13.473	0	0	0	0
1.6193	11.801	-2.6474	-13.552	0	0	0	0
1.635	11.797	-2.6848	-13.631	0	0	0	0
1.6579	11.811	-2.7167	-13.702	0	0	0	0
1.6887	11.84	-2.743	-13.757	0	0	0	0
1.7276	11.879	-2.7635	-13.797	0	0	0	0
1.7747	11.924	-2.778	-13.822	0	0	0	0
1.8289	11.969	-2.7868	-13.836	0	0	0	0
1.8877	12.007	-2.7908	-13.845	0	0	0	0
1.9471	12.033	-2.7903	-13.852	0	0	0	0
2.0038	12.047	-2.7854	-13.858	0	0	0	0
2.056	12.059	-2.7755	-13.867	0	0	0	0
2.1039	12.08	-2.7593	-13.877	0	0	0	0
2.1491	12.121	-2.7354	-13.887	0	0	0	0
2.1932	12.187	-2.7011	-13.894	0	0	0	0
2.2377	12.274	-2.6528	-13.895	0	0	0	0
2.284	12.378	-2.5874	-13.888	0	0	0	0
2.3357	12.492	-2.5039	-13.872	0	0	0	0
2.3969	12.61	-2.4053	-13.848	0	0	0	0
2.4696	12.727	-2.2968	-13.82	0	0	0	0
2.5517	12.835	-2.1839	-13.79	0	0	0	0
2.6385	12.929	-2.0715	-13.76	0	0	0	0
2.7261	13.006	-1.963	-13.732	0	0	0	0
2.8135	13.066	-1.8599	-13.707	0	0	0	0
2.9014	13.11	-1.762	-13.686	0	0	0	0
2.9913	13.145	-1.6692	-13.666	2.9185	12.974	0	0
3.0831	13.176	-1.5813	-13.646	0	0	0	0
3.1747	13.205	-1.4984	-13.626	0	0	0	0
3.2619	13.226	-1.4218	-13.605	0	0	0	0
3.3407	13.235	-1.3542	-13.584	0	0	0	0
3.4084	13.23	-1.2991	-13.566	0	0	0	0
3.4648	13.213	-1.2582	-13.554	0	0	0	0
3.5126	13.192	-1.2313	-13.548	0	0	0	0
3.5572	13.177	-1.216	-13.548	0	0	0	0
3.6057	13.178	-1.2095	-13.551	0	0	0	0
3.6649	13.204	-1.2087	-13.555	0	0	0	0
3.7401	13.261	-1.2115	-13.56	0	0	3.6005	13.08
3.8325	13.348	-1.2166	-13.567	0	0	0	0
3.9379	13.456	-1.2232	-13.577	0	0	0	0
4.048	13.571	-1.2309	-13.592	0	0	0	0
4.1535	13.678	-1.2392	-13.613	0	0	0	0
4.2465	13.769	-1.2468	-13.637	0	0	0	0
4.322	13.841	-1.2522	-13.662	0	0	0	0
4.379	13.895	-1.2546	-13.685	0	0	0	0
4.4202	13.932	-1.2539	-13.703	0	0	0	0
4.4506	13.957	-1.2513	-13.715	0	0	0	0
4.475	13.968	-1.2489	-13.721	0	0	0	0
4.4961	13.965	-1.2499	-13.723	0	0	0	0
4.515	13.945	-1.2586	-13.72	0	0	0	0
4.5321	13.911	-1.2802	-13.713	0	0	0	0
4.5487	13.871	-1.3201	-13.701	0	0	0	0
4.5668	13.83	-1.3818	-13.685	0	0	0	0
4.5873	13.794	-1.4651	-13.666	0	0	0	0
4.6096	13.76	-1.5651	-13.646	0	0	0	0
4.631	13.725	-1.6744	-13.63	0	0	0	0
4.6484	13.687	-1.7848	-13.62	0	0	0	0
4.6585	13.651	-1.8895	-13.617	0	0	0	0
4.6578	13.625	-1.9851	-13.618	0	0	0	0
4.6433	13.616	-2.0716	-13.618	0	0	0	0
4.612	13.624	-2.1527	-13.615	0	0	0	0
4.5628	13.645	-2.2334	-13.605	-2.1828	-13.584	0	0
4.4968	13.668	-2.319	-13.585	0	0	0	0
4.4182	13.686	-2.4121	-13.557	0	0	0	0
4.333	13.691	-2.5113	-13.524	0	0	0	0
4.2474	13.682	-2.6125	-13.492	0	0	0	0
4.1668	13.664	-2.7098	-13.468	0	0	0	0
4.0947	13.641	-2.7977	-13.454	0	0	0	0
4.0326	13.62	-2.8723	-13.449	0	0	0	0
3.9792	13.606	-2.9313	-13.451	0	0	0	0
3.9309	13.603	-2.9739	-13.457	0	0	0	0
3.8817	13.61	-3.0012	-13.465	0	0	0	0
3.8254	13.623	-3.0163	-13.472	0	0	0	0
3.756	13.634	-3.0238	-13.479	0	0	0	0
3.6699	13.635	-3.0289	-13.482	0	0	0	0
3.5661	13.617	-3.0368	-13.482	0	0	0	0
3.4446	13.571	-3.0518	-13.479	0	0	-3.0137	-13.469
3.3081	13.496	-3.0768	-13.474	0	0	0	0
3.1622	13.396	-3.113	-13.47	0	0	0	0
3.0156	13.284	-3.159	-13.47	0	0	0	0
2.8773	13.179	-3.2119	-13.477	0	0	0	0
2.7555	13.094	-3.2676	-13.488	0	0	0	0
2.656	13.032	-3.3225	-13.501	0	0	0	0
2.5812	12.991	-3.3743	-13.515	0	0	0	0
2.5294	12.963	-3.422	-13.529	0	0	0	0
2.4957	12.939	-3.4652	-13.543	0	0	0	0
2.4732	12.91	-3.5033	-13.557	0	0	0	0
2.4551	12.869	-3.5359	-13.571	0	0	0	0
2.4364	12.815	-3.5631	-13.583	0	0	0	0
2.4151	12.75	-3.5854	-13.594	0	0	0	0
2.3912	12.683	-3.6043	-13.603	0	0	0	0
2.3663	12.621	-3.6216	-13.612	0	0	0	0
2.3427	12.57	-3.6382	-13.62	0	0	0	0
2.323	12.533	-3.6531	-13.627	0	0	0	0
2.3104	12.51	-3.6633	-13.633	0	0	0	0
2.3076	12.502	-3.6652	-13.637	0	0	0	0
2.3152	12.506	-3.6549	-13.638	0	0	0	0
2.3315	12.517	-3.6286	-13.634	0	0	0	0
2.3524	12.528	-3.5837	-13.627	0	0	0	0
2.374	12.54	-3.5186	-13.615	0	0	0	0
2.3935	12.554	-3.434	-13.599	0	0	0	0
2.4096	12.574	-3.3334	-13.579	0	0	0	0
2.4222	12.606	-3.2229	-13.555	0	0	0	0
2.4319	12.654	-3.1094	-13.525	0	0	0	0
2.4388	12.722	-2.9966	-13.491	0	0	0	0
2.4424	12.806	-2.8848	-13.453	0	0	0	0
2.4421	12.894	-2.7721	-13.417	0	0	0	0
2.4379	12.967	-2.6573	-13.387	0	0	0	0
2.4312	13.01	-2.5404	-13.364	0	0	0	0
2.4254	13.017	-2.422	-13.347	2.4031	13.034	0	0
2.4251	12.994	-2.3037	-13.333	0	0	0	0
2.435	12.954	-2.188	-13.321	0	0	0	0
2.4586	12.91	-2.0783	-13.309	0	0	0	0
2.4974	12.875	-1.9778	-13.299	0	0	0	0
2.5508	12.857	-1.8887	-13.292	0	0	0	0
2.6157	12.861	-1.8118	-13.289	0	0	0	0
2.6857	12.886	-1.7476	-13.289	0	0	0	0
2.7532	12.926	-1.6955	-13.291	0	0	0	0
2.8119	12.972	-1.6538	-13.295	0	0	0	0
2.8592	13.02	-1.6199	-13.298	0	0	0	0
2.8956	13.07	-1.5925	-13.299	0	0	0	0
2.923	13.122	-1.5711	-13.297	0	0	0	0
2.9443	13.177	-1.5553	-13.293	0	0	0	0
2.9625	13.232	-1.5446	-13.289	0	0	0	0
2.9807	13.288	-1.5378	-13.285	0	0	0	0
3.0021	13.35	-1.5336	-13.282	0	0	2.983	13.253
3.0291	13.421	-1.5308	-13.28	0	0	0	0
3.0632	13.503	-1.5285	-13.28	0	0	0	0
3.1037	13.587	-1.5259	-13.282	0	0	0	0
3.1486	13.656	-1.5229	-13.286	0	0	0	0
3.1956	13.695	-1.52	-13.29	0	0	0	0
3.2438	13.694	-1.5182	-13.296	0	0	0	0
3.293	13.658	-1.5185	-13.301	0	0	0	0
3.3418	13.596	-1.5219	-13.306	0	0	0	0
3.3877	13.522	-1.529	-13.31	0	0	0	0
3.4279	13.452	-1.5405	-13.312	0	0	0	0
3.4611	13.402	-1.5571	-13.313	0	0	0	0
3.4875	13.381	-1.5789	-13.314	0	0	0	0
3.5084	13.393	-1.6051	-13.313	0	0	0	0
3.525	13.427	-1.6335	-13.314	0	0	0	0
3.5374	13.468	-1.6609	-13.318	0	0	0	0
3.5448	13.495	-1.684	-13.327	0	0	0	0
3.5456	13.498	-1.7	-13.343	0	0	0	0
3.5369	13.475	-1.7071	-13.362	0	0	0	0
3.5156	13.434	-1.7055	-13.38	0	0	0	0
3.479	13.388	-1.6971	-13.392	0	0	0	0
3.4275	13.352	-1.6852	-13.392	-1.6793	-13.376	0	0
3.3643	13.338	-1.6735	-13.376	0	0	0	0
3.2938	13.349	-1.6662	-13.338	0	0	0	0
3.2198	13.374	-1.6668	-13.278	0	0	0	0
3.146	13.401	-1.6774	-13.196	0	0	0	0
3.0756	13.419	-1.6977	-13.095	0	0	0	0
3.0104	13.424	-1.7256	-12.982	0	0	0	0
2.95	13.415	-1.7581	-12.867	0	0	0	0
2.8936	13.395	-1.7921	-12.758	0	0	0	0
2.8418	13.371	-1.8249	-12.663	0	0	0	0
2.7953	13.345	-1.8548	-12.585	0	0	0	0
2.7525	13.323	-1.881	-12.525	0	0	0	0
2.7094	13.305	-1.903	-12.481	0	0	0	0
2.6614	13.293	-1.9202	-12.448	0	0	0	0
2.6058	13.289	-1.9318	-12.426	0	0	0	0
2.543	13.288	-1.937	-12.411	0	0	0	0
2.4749	13.284	-1.936	-12.401	0	0	0	0
2.4028	13.271	-1.9299	-12.392	0	0	0	0
2.3274	13.249	-1.9212	-12.382	0	0	0	0
2.2502	13.218	-1.9122	-12.37	0	0	-1.8846	-12.329
2.1746	13.179	-1.905	-12.355	0	0	0	0
2.1042	13.128	-1.9003	-12.34	0	0	0	0
2.0416	13.062	-1.898	-12.325	0	0	0	0
1.988	12.983	-1.8969	-12.312	0	0	0	0
1.9446	12.897	-1.8961	-12.302	0	0	0	0
1.912	12.816	-1.8941	-12.293	0	0	0	0
1.8892	12.748	-1.8899	-12.286	0	0	0	0
1.8728	12.7	-1.8826	-12.282	0	0	0	0
1.8591	12.672	-1.872	-12.281	0	0	0	0
1.8447	12.662	-1.8578	-12.283	0	0	0	0
1.8265	12.663	-1.8393	-12.288	0	0	0	0
1.8019	12.668	-1.8151	-12.296	0	0	0	0
1.7684	12.664	-1.7833	-12.305	0	0	0	0
1.7246	12.645	-1.7428	-12.318	0	0	0	0
1.6712	12.609	-1.6934	-12.336	0	0	0	0
1.6125	12.562	-1.636	-12.363	0	0	0	0
1.5544	12.511	-1.5732	-12.398	0	0	0	0
1.5011	12.462	-1.5087	-12.442	0	0	0	0
1.454	12.417	-1.4461	-12.492	0	0	0	0
1.4126	12.376	-1.3879	-12.545	0	0	0	0
1.3764	12.34	-1.3354	-12.597	0	0	0	0
1.3447	12.311	-1.2895	-12.646	0	0	0	0
1.317	12.289	-1.2504	-12.692	0	0	0	0
1.2917	12.276	-1.2169	-12.733	0	0	0	0
1.265	12.27	-1.1871	-12.771	0	0	0	0
1.231	12.272	-1.1585	-12.81	0	0	0	0
1.1838	12.281	-1.1292	-12.853	0	0	0	0
1.1184	12.3	-1.0971	-12.9	0	0	0	0
1.0314	12.326	-1.0599	-12.956	0	0	0	0
0.92158	12.359	-1.0152	-13.018	0	0	0	0
0.79087	12.395	-0.96071	-13.086	0	0	0	0
0.6449	12.436	-0.89618	-13.154	0	0	0	0
0.49219	12.485	-0.82306	-13.219	0	0	0	0
0.34126	12.542	-0.7444	-13.276	0	0	0	0
0.19802	12.603	-0.66426	-13.321	0	0	0	0
0.064971	12.66	-0.58701	-13.353	0	0	0	0
-0.058288	12.705	-0.51667	-13.375	0	0	0	0
-0.17322	12.729	-0.456	-13.389	0	0	0	0
-0.27957	12.727	-0.40578	-13.398	0	0	0	0
-0.37396	12.696	-0.36489	-13.402	0	0	0	0
-0.45151	12.644	-0.3313	-13.405	0	0	0	0
-0.50947	12.577	-0.30339	-13.407	0	0	0	0
-0.54945	12.502	-0.28019	-13.409	-0.55731	12.474	0	0
-0.57634	12.421	-0.26049	-13.411	0	0	0	0
-0.5958	12.339	-0.24231	-13.412	0	0	0	0
-0.61211	12.263	-0.22345	-13.408	0	0	0	0
-0.62702	12.201	-0.20235	-13.399	0	0	0	0
-0.64035	12.156	-0.17887	-13.387	0	0	0	0
-0.6512	12.128	-0.15443	-13.373	0	0	0	0
-0.65903	12.114	-0.13151	-13.361	0	0	0	0
-0.66397	12.109	-0.11257	-13.355	0	0	0	0
-0.66656	12.11	-0.099121	-13.355	0	0	0	0
-0.6675	12.113	-0.091324	-13.362	0	0	0	0
-0.66738	12.117	-0.088405	-13.374	0	0	0	0
-0.66659	12.12	-0.089278	-13.391	0	0	-0.66892	12.083
-0.66531	12.123	-0.092961	-13.411	0	0	0	0
-0.66359	12.126	-0.0986	-13.434	0	0	0	0
-0.66141	12.128	-0.10522	-13.461	0	0	0	0
-0.65885	12.131	-0.11155	-13.493	0	0	0	0
-0.65622	12.133	-0.1163	-13.53	0	0	0	0
-0.65431	12.135	-0.11859	-13.571	0	0	0	0
-0.65449	12.135	-0.11839	-13.611	0	0	0	0
-0.65888	12.131	-0.11663	-13.645	0	0	0	0
-0.67019	12.12	-0.11508	-13.668	0	0	0	0
-0.6913	12.1	-0.11608	-13.679	0	0	0	0
-0.72428	12.068	-0.12231	-13.678	0	0	0	0
-0.76885	12.025	-0.13676	-13.666	0	0	0	0
-0.82155	11.975	-0.16271	-13.647	0	0	0	0
-0.87677	11.926	-0.20368	-13.621	0	0	0	0
-0.9287	11.889	-0.2622	-13.594	0	0	0	0
-0.97235	11.871	-0.33809	-13.567	0	0	0	0
-1.0034	11.872	-0.42724	-13.544	0	0	0	0
-1.0186	11.887	-0.52263	-13.528	0	0	0	0
-1.0157	11.909	-0.61723	-13.523	0	0	0	0
-0.99379	11.935	-0.70672	-13.531	0	0	0	0
-0.95344	11.964	-0.79023	-13.549	0	0	0	0
-0.89685	11.997	-0.86987	-13.576	0	0	0	0
-0.82701	12.033	-0.9497	-13.606	0	0	0	0
-0.74663	12.072	-1.0341	-13.637	0	0	0	0
-0.65803	12.109	-1.1267	-13.666	0	0	0	0
-0.56437	12.142	-1.2293	-13.692	-1.2338	-13.668	0	0
-0.47058	12.167	-1.3422	-13.716	0	0	0	0
-0.3826	12.183	-1.4642	-13.741	0	0	0	0
-0.3048	12.186	-1.5928	-13.768	0	0	0	0
-0.2385	12.172	-1.7237	-13.802	0	0	0	0
-0.18249	12.139	-1.8494	-13.84	0	0	0	0
-0.13389	12.085	-1.9616	-13.881	0	0	0	0
-0.088916	12.014	-2.0535	-13.919	0	0	0	0
-0.044145	11.936	-2.1231	-13.95	0	0	0	0
0.002523	11.865	-2.1732	-13.971	0	0	0	0
0.052486	11.814	-2.21	-13.982	0	0	0	0
0.10753	11.792	-2.2402	-13.982	0	0	0	0
0.16967	11.803	-2.2702	-13.971	0	0	0	0
0.23992	11.844	-2.3052	-13.948	0	0	0	0
0.31753	11.907	-2.3488	-13.916	0	0	0	0
0.40041	11.981	-2.4018	-13.877	0	0	-2.3709	-13.808
0.48633	12.055	-2.462	-13.838	0	0	0	0
0.57327	12.119	-2.5247	-13.804	0	0	0	0
0.65847	12.172	-2.585	-13.781	0	0	0	0
0.73796	12.214	-2.6393	-13.773	0	0	0	0
0.80733	12.249	-2.6867	-13.78	0	0	0	0
0.86327	12.281	-2.7284	-13.803	0	0	0	0
0.90532	12.311	-2.7659	-13.842	0	0	0	0
0.93676	12.337	-2.8003	-13.898	0	0	0	0
0.96364	12.354	-2.8324	-13.968	0	0	0	0
0.99272	12.36	-2.8626	-14.05	0	0	0	0
1.0298	12.359	-2.8912	-14.138	0	0	0	0
1.0795	12.359	-2.9178	-14.224	0	0	0	0
1.1453	12.365	-2.9412	-14.302	0	0	0	0
1.2292	12.375	-2.9597	-14.366	0	0	0	0
1.3308	12.38	-2.9716	-14.415	0	0	0	0
1.4485	12.368	-2.9767	-14.451	0	0	0	0
1.5793	12.336	-2.9758	-14.474	0	0	0	0
1.7191	12.287	-2.9706	-14.485	0	0	0	0
1.8623	12.231	-2.9621	-14.486	0	0	0	0
2.0025	12.178	-2.9507	-14.48	0	0	0	0
2.1334	12.135	-2.9357	-14.469	0	0	0	0
2.2507	12.102	-2.9151	-14.455	0	0	0	0
2.3528	12.078	-2.8861	-14.435	0	0	0	0
2.4409	12.062	-2.8459	-14.405	0	0	0	0
2.5191	12.054	-2.793	-14.362	0	0	0	0
2.5934	12.059	-2.7268	-14.306	0	0	0	0
2.6707	12.076	-2.6491	-14.241	0	0	0	0
2.7563	12.103	-2.5638	-14.172	0	0	0	0
2.8536	12.132	-2.4761	-14.105	0	0	0	0
2.9635	12.162	-2.3911	-14.044	0	0	0	0
3.0856	12.192	-2.3111	-13.986	0	0	0	0
3.2186	12.219	-2.2359	-13.931	0	0	0	0
3.3593	12.239	-2.1637	-13.877	0	0	0	0
3.5026	12.249	-2.0929	-13.827	0	0	0	0
3.6437	12.243	-2.0228	-13.782	0	0	0	0
3.7802	12.217	-1.9527	-13.744	0	0	0	0
3.9103	12.174	-1.8819	-13.715	3.9057	12.122	0	0
4.0321	12.12	-1.8111	-13.694	0	0	0	0
4.1427	12.063	-1.7424	-13.681	0	0	0	0
4.2378	12.004	-1.679	-13.677	0	0	0	0
4.3132	11.944	-1.6238	-13.679	0	0	0	0
4.3673	11.879	-1.5788	-13.686	0	0	0	0
4.4029	11.812	-1.5444	-13.695	0	0	0	0
4.425	11.749	-1.52	-13.704	0	0	0	0
4.4397	11.694	-1.504	-13.714	0	0	0	0
4.4526	11.653	-1.4943	-13.727	0	0	0	0
4.4687	11.625	-1.4889	-13.744	0	0	0	0
4.4915	11.607	-1.4862	-13.765	0	0	0	0
4.5233	11.598	-1.4855	-13.791	0	0	0	0
4.5655	11.593	-1.4863	-13.822	0	0	0	0
4.6189	11.591	-1.4885	-13.859	0	0	4.5664	11.609
4.6831	11.593	-1.4915	-13.902	0	0	0	0
4.7551	11.603	-1.4944	-13.949	0	0	0	0
4.8274	11.614	-1.4961	-13.999	0	0	0	0
4.8907	11.618	-1.4956	-14.046	0	0	0	0
4.9376	11.607	-1.4919	-14.085	0	0	0	0
4.9645	11.58	-1.4846	-14.112	0	0	0	0
4.9719	11.539	-1.4745	-14.125	0	0	0	0
4.9627	11.493	-1.4648	-14.126	0	0	0	0
4.9413	11.443	-1.4606	-14.117	0	0	0	0
4.912	11.389	-1.4683	-14.098	0	0	0	0
4.8786	11.331	-1.4929	-14.072	0	0	0	0
4.845	11.274	-1.5363	-14.045	0	0	0	0
4.814	11.227	-1.5969	-14.02	0	0	0	0
4.7862	11.196	-1.6702	-14	0	0	0	0
4.7586	11.184	-1.7498	-13.983	0	0	0	0
4.7269	11.183	-1.8299	-13.966	0	0	0	0
4.6875	11.187	-1.908	-13.945	0	0	0	0
4.6395	11.193	-1.9848	-13.918	0	0	0	0
4.5847	11.203	-2.0641	-13.883	-2.0603	-13.9	0	0
4.5251	11.217	-2.1503	-13.841	0	0	0	0
4.4625	11.234	-2.2473	-13.797	0	0	0	0
4.3981	11.25	-2.3554	-13.759	0	0	0	0
4.3347	11.262	-2.4706	-13.734	0	0	0	0
4.2755	11.268	-2.5856	-13.728	0	0	0	0
4.2235	11.271	-2.6926	-13.737	0	0	0	0
4.1797	11.274	-2.7864	-13.756	0	0	0	0
4.1429	11.276	-2.8654	-13.778	0	0	0	0
4.1103	11.278	-2.9329	-13.8	0	0	0	0
4.0785	11.279	-2.9939	-13.819	0	0	0	0
4.0437	11.282	-3.0538	-13.833	0	0	0	0
4.0024	11.29	-3.1169	-13.842	0	0	0	0
3.9516	11.307	-3.185	-13.845	0	0	-3.1654	-13.833
3.8897	11.336	-3.2573	-13.844	0	0	0	0
3.8167	11.377	-3.3313	-13.841	0	0	0	0
3.7345	11.425	-3.4046	-13.84	0	0	0	0
3.6465	11.474	-3.4747	-13.845	0	0	0	0
3.5574	11.516	-3.5386	-13.859	0	0	0	0
3.4717	11.547	-3.5936	-13.884	0	0	0	0
3.393	11.566	-3.6377	-13.918	0	0	0	0
3.3237	11.573	-3.6697	-13.96	0	0	0	0
3.2646	11.567	-3.6894	-14.005	0	0	0	0
3.2142	11.552	-3.6974	-14.049	0	0	0	0
3.1701	11.531	-3.6948	-14.087	0	0	0	0
3.129	11.508	-3.6827	-14.12	0	0	0	0
3.0873	11.485	-3.6624	-14.15	0	0	0	0
3.0409	11.46	-3.6351	-14.18	0	0	0	0
2.987	11.428	-3.6025	-14.211	0	0	0	0
2.9247	11.383	-3.5672	-14.243	0	0	0	0
2.8549	11.32	-3.5313	-14.277	0	0	0	0
2.7794	11.238	-3.4963	-14.311	0	0	0	0
2.7007	11.142	-3.4621	-14.343	0	0	0	0
2.6211	11.034	-3.4277	-14.371	0	0	0	0
2.5422	10.917	-3.3921	-14.392	0	0	0	0
2.4654	10.795	-3.3549	-14.408	0	0	0	0
2.3921	10.675	-3.3169	-14.421	0	0	0	0
2.3248	10.566	-3.2798	-14.433	0	0	0	0
2.265	10.476	-3.246	-14.445	0	0	0	0
2.2118	10.405	-3.2168	-14.458	0	0	0	0
2.1622	10.347	-3.1917	-14.472	0	0	0	0
2.1131	10.292	-3.1694	-14.488	0	0	0	0
2.0632	10.236	-3.1478	-14.504	0	0	0	0
2.0134	10.173	-3.1248	-14.519	0	0	0	0
1.9652	10.106	-3.0975	-14.528	0	0	0	0
1.9184	10.035	-3.0627	-14.528	0	0	0	0
1.8715	9.9572	-3.017	-14.516	0	0	0	0
1.822	9.8703	-2.9573	-14.492	0	0	0	0
1.7688	9.7726	-2.8815	-14.456	0	0	0	0
1.7127	9.6646	-2.7898	-14.407	0	0	0	0
1.6551	9.5448	-2.6853	-14.348	0	0	0	0
1.5971	9.4106	-2.5734	-14.281	0	0	0	0
1.5381	9.2596	-2.4611	-14.212	0	0	0	0
1.4761	9.0887	-2.3546	-14.145	0	0	0	0
1.408	8.8948	-2.2567	-14.085	0	0	0	0
1.3322	8.6794	-2.1657	-14.03	0	0	0	0
1.2493	8.449	-2.0776	-13.976	0	0	0	0
1.162	8.2119	-1.9885	-13.918	0	0	0	0
1.0741	7.9771	-1.8972	-13.853	0	0	0	0
0.98955	7.7545	-1.8048	-13.78	0	0	0	0
0.90984	7.5494	-1.7141	-13.702	0	0	0	0
0.83287	7.3614	-1.6288	-13.62	0.83605	7.3603	0	0
0.75526	7.1888	-1.5535	-13.537	0	0	0	0
0.67515	7.0323	-1.4931	-13.455	0	0	0	0
0.59369	6.8942	-1.4495	-13.376	0	0	0	0
0.51435	6.774	-1.4209	-13.301	0	0	0	0
0.4412	6.665	-1.4023	-13.227	0	0	0	0
0.37735	6.5564	-1.3869	-13.157	0	0	0	0
0.32368	6.4362	-1.3687	-13.09	0	0	0	0
0.27869	6.2958	-1.3427	-13.026	0	0	0	0
0.24002	6.1329	-1.3068	-12.968	0	0	0.23978	6.1778
0.20552	5.9522	-1.2617	-12.917	0	0	0	0
0.17305	5.764	-1.2101	-12.874	0	0	0	0
0.14046	5.5828	-1.1559	-12.84	0	0	0	0
0.10614	5.4261	-1.1025	-12.812	0	0	0	0
0.06983	5.3093	-1.053	-12.788	0	0	0	0
0.0327	5.2388	-1.009	-12.767	0	0	0	0
-0.00369	5.209	-0.97135	-12.748	0	0	0	0
-0.038868	5.2023	-0.94006	-12.729	0	0	0	0
-0.073211	5.1946	-0.91413	-12.71	0	0	0	0
-0.10646	5.1655	-0.8914	-12.692	0	0	0	0
-0.13751	5.106	-0.86835	-12.672	0	0	0	0
-0.16557	5.0175	-0.84003	-12.651	0	0	0	0
-0.19075	4.9079	-0.80008	-12.626	0	0	0	0
-0.21373	4.7868	-0.74193	-12.597	0	0	0	0
-0.23532	4.663	-0.66124	-12.564	0	0	0	0
-0.25582	4.545	-0.55834	-12.526	0	0	0	0
-0.27449	4.4423	-0.43883	-12.481	0	0	0	0
-0.28934	4.3643	-0.31068	-12.431	0	0	0	0
-0.29749	4.3177	-0.17894	-12.377	0	0	0	0
-0.29611	4.3024	-0.040917	-12.325	0	0	0	0
-0.28352	4.3111	0.11599	-12.276	0	0	0	0
-0.25966	4.3324	0.31356	-12.225	0	0	0	0
-0.22553	4.3554	0.57862	-12.16	0	0	0	0
-0.18195	4.3676	0.93573	-12.067	0	0	0	0
-0.12876	4.3529	1.3956	-11.935	0	0	0	0
-0.064846	4.2943	1.9372	-11.764	0	0	0	0
0.011285	4.1796	2.4964	-11.578	3.6951	-11.133	0	0
0.1001	4.0071	2.9893	-11.406	0	0	3.6935	-11.131
