## Supplementary material for "How to control unpredictable others in court-net sports": International match data: n6_2_3.txt

1.6638	11.879	-4.0967	-12.228	0	0	1.6823	11.85
1.6482	11.904	-4.1038	-12.218	0	0	0	0
1.6291	11.926	-4.1159	-12.205	0	0	0	0
1.6076	11.938	-4.1336	-12.19	0	0	0	0
1.5844	11.938	-4.1555	-12.177	0	0	0	0
1.5593	11.923	-4.1786	-12.169	0	0	0	0
1.5325	11.893	-4.1998	-12.167	0	0	0	0
1.5055	11.851	-4.2169	-12.171	0	0	0	0
1.4813	11.802	-4.2294	-12.178	0	0	0	0
1.4632	11.75	-4.2383	-12.184	0	0	0	0
1.4538	11.701	-4.246	-12.187	0	0	0	0
1.4543	11.656	-4.2559	-12.185	0	0	0	0
1.4644	11.619	-4.272	-12.175	0	0	0	0
1.4818	11.591	-4.2982	-12.156	0	0	0	0
1.5018	11.572	-4.3371	-12.127	0	0	0	0
1.519	11.561	-4.3886	-12.09	0	0	0	0
1.5295	11.559	-4.4502	-12.047	0	0	0	0
1.5315	11.566	-4.5178	-12.002	0	0	0	0
1.5253	11.587	-4.5872	-11.959	0	0	0	0
1.5122	11.625	-4.6551	-11.921	0	0	0	0
1.494	11.684	-4.7186	-11.889	0	0	0	0
1.4724	11.762	-4.7757	-11.863	0	0	0	0
1.4491	11.851	-4.8252	-11.842	0	0	0	0
1.426	11.931	-4.8668	-11.824	0	0	0	0
1.405	11.98	-4.9018	-11.81	0	0	0	0
1.3867	11.985	-4.932	-11.797	0	0	0	0
1.3706	11.947	-4.9592	-11.786	0	0	0	0
1.3555	11.88	-4.9843	-11.776	0	0	0	0
1.3408	11.807	-5.0065	-11.765	0	0	0	0
1.3268	11.745	-5.0242	-11.754	0	0	0	0
1.3145	11.707	-5.0361	-11.745	0	0	0	0
1.3046	11.696	-5.0423	-11.737	0	0	0	0
1.2975	11.713	-5.0437	-11.733	0	0	0	0
1.2932	11.755	-5.0421	-11.73	0	0	0	0
1.2913	11.818	-5.039	-11.728	0	0	0	0
1.2912	11.893	-5.0358	-11.728	0	0	0	0
1.2929	11.976	-5.0332	-11.728	0	0	0	0
1.2963	12.064	-5.0314	-11.729	0	0	0	0
1.3017	12.159	-5.0304	-11.729	0	0	0	0
1.3089	12.261	-5.03	-11.73	0	0	0	0
1.3173	12.368	-5.0301	-11.73	0	0	0	0
1.3257	12.471	-5.0305	-11.731	0	0	0	0
1.3322	12.559	-5.0311	-11.733	0	0	0	0
1.3358	12.623	-5.0317	-11.734	0	0	0	0
1.3366	12.662	-5.0321	-11.736	0	0	0	0
1.3361	12.682	-5.0321	-11.736	0	0	0	0
1.337	12.687	-5.0311	-11.736	0	0	0	0
1.3429	12.684	-5.0287	-11.732	0	0	0	0
1.3583	12.677	-5.0244	-11.723	0	0	0	0
1.3881	12.67	-5.0177	-11.708	0	0	0	0
1.4358	12.667	-5.0088	-11.685	0	0	0	0
1.5027	12.671	-4.9978	-11.656	0	0	0	0
1.5871	12.688	-4.9841	-11.623	0	0	0	0
1.6854	12.721	-4.9654	-11.59	0	0	0	0
1.7933	12.772	-4.9378	-11.561	0	0	0	0
1.9066	12.833	-4.8961	-11.54	0	0	0	0
2.0206	12.889	-4.8359	-11.53	0	0	0	0
2.1308	12.926	-4.7553	-11.532	0	0	0	0
2.2336	12.933	-4.6556	-11.547	0	0	0	0
2.3276	12.909	-4.5413	-11.575	0	0	0	0
2.4139	12.865	-4.4194	-11.615	0	0	0	0
2.4951	12.812	-4.2981	-11.666	2.4692	12.683	0	0
2.5733	12.762	-4.1844	-11.728	0	0	0	0
2.6496	12.718	-4.081	-11.798	0	0	0	0
2.7242	12.681	-3.9866	-11.874	0	0	0	0
2.7968	12.652	-3.8992	-11.952	0	0	0	0
2.8679	12.634	-3.8189	-12.024	0	0	0	0
2.9384	12.628	-3.748	-12.085	0	0	0	0
3.0082	12.63	-3.6892	-12.13	0	0	0	0
3.0752	12.629	-3.6424	-12.16	0	0	0	0
3.1359	12.616	-3.6037	-12.181	0	0	0	0
3.1878	12.585	-3.5664	-12.197	0	0	0	0
3.2306	12.534	-3.5233	-12.212	0	0	0	0
3.266	12.468	-3.4688	-12.228	0	0	0	0
3.2972	12.395	-3.3993	-12.243	0	0	0	0
3.3276	12.323	-3.3145	-12.256	0	0	0	0
3.36	12.256	-3.2173	-12.268	0	0	0	0
3.3953	12.201	-3.1123	-12.283	0	0	0	0
3.4328	12.163	-3.005	-12.307	0	0	3.434	12.077
3.4722	12.146	-2.9006	-12.341	0	0	0	0
3.514	12.149	-2.8042	-12.384	0	0	0	0
3.5591	12.166	-2.7203	-12.432	0	0	0	0
3.6083	12.192	-2.6521	-12.479	0	0	0	0
3.662	12.217	-2.6006	-12.522	0	0	0	0
3.7193	12.237	-2.5644	-12.559	0	0	0	0
3.7763	12.248	-2.5405	-12.589	0	0	0	0
3.8269	12.248	-2.5259	-12.612	0	0	0	0
3.8658	12.239	-2.5177	-12.626	0	0	0	0
3.8914	12.227	-2.5134	-12.633	0	0	0	0
3.9051	12.218	-2.5106	-12.636	0	0	0	0
3.9101	12.217	-2.5073	-12.638	0	0	0	0
3.9097	12.226	-2.5027	-12.642	0	0	0	0
3.9067	12.245	-2.4973	-12.649	0	0	0	0
3.9027	12.269	-2.493	-12.661	0	0	0	0
3.8974	12.297	-2.4923	-12.675	0	0	0	0
3.8889	12.327	-2.497	-12.687	0	0	0	0
3.8732	12.359	-2.5076	-12.692	0	0	0	0
3.845	12.39	-2.5227	-12.688	0	0	0	0
3.7998	12.422	-2.5397	-12.671	0	0	0	0
3.7342	12.456	-2.555	-12.641	-2.5687	-12.616	0	0
3.6475	12.493	-2.5642	-12.596	0	0	0	0
3.5415	12.528	-2.5638	-12.539	0	0	0	0
3.4202	12.558	-2.5522	-12.475	0	0	0	0
3.2895	12.577	-2.5296	-12.408	0	0	0	0
3.1565	12.585	-2.4989	-12.344	0	0	0	0
3.0289	12.583	-2.4639	-12.286	0	0	0	0
2.9122	12.576	-2.4286	-12.232	0	0	0	0
2.8087	12.567	-2.3969	-12.182	0	0	0	0
2.7184	12.555	-2.3716	-12.135	0	0	0	0
2.639	12.538	-2.3536	-12.093	0	0	0	0
2.5668	12.517	-2.3424	-12.061	0	0	0	0
2.4989	12.498	-2.3361	-12.039	0	0	0	0
2.4335	12.492	-2.3327	-12.025	0	0	0	0
2.3694	12.51	-2.3303	-12.017	0	0	0	0
2.3052	12.557	-2.3278	-12.012	0	0	0	0
2.2393	12.628	-2.3244	-12.006	0	0	0	0
2.1702	12.712	-2.3203	-11.998	0	0	0	0
2.0969	12.804	-2.3155	-11.987	0	0	0	0
2.0193	12.901	-2.3098	-11.973	0	0	-2.3058	-11.939
1.9399	13.001	-2.3026	-11.957	0	0	0	0
1.8633	13.096	-2.2933	-11.943	0	0	0	0
1.7936	13.174	-2.2811	-11.93	0	0	0	0
1.7336	13.23	-2.265	-11.92	0	0	0	0
1.6852	13.26	-2.2438	-11.912	0	0	0	0
1.6493	13.266	-2.2167	-11.906	0	0	0	0
1.6252	13.252	-2.1835	-11.903	0	0	0	0
1.6083	13.228	-2.1451	-11.9	0	0	0	0
1.5915	13.206	-2.103	-11.897	0	0	0	0
1.5657	13.196	-2.0596	-11.891	0	0	0	0
1.5216	13.2	-2.0167	-11.882	0	0	0	0
1.4522	13.214	-1.9759	-11.868	0	0	0	0
1.354	13.229	-1.9373	-11.851	0	0	0	0
1.2286	13.236	-1.9004	-11.833	0	0	0	0
1.082	13.235	-1.8641	-11.816	0	0	0	0
0.92284	13.23	-1.8269	-11.807	0	0	0	0
0.75914	13.225	-1.7859	-11.808	0	0	0	0
0.59614	13.223	-1.7384	-11.822	0	0	0	0
0.43498	13.225	-1.6825	-11.849	0	0	0	0
0.27358	13.23	-1.6186	-11.887	0	0	0	0
0.10958	13.238	-1.5489	-11.938	0	0	0	0
-0.057396	13.246	-1.476	-11.998	0	0	0	0
-0.22643	13.252	-1.4029	-12.067	0	0	0	0
-0.39767	13.258	-1.3324	-12.14	0	0	0	0
-0.57286	13.267	-1.2662	-12.212	0	0	0	0
-0.75415	13.282	-1.205	-12.278	0	0	0	0
-0.94299	13.302	-1.1484	-12.334	0	0	0	0
-1.1386	13.326	-1.0963	-12.38	0	0	0	0
-1.3367	13.352	-1.0484	-12.418	0	0	0	0
-1.5298	13.371	-1.0047	-12.452	0	0	0	0
-1.7107	13.377	-0.96546	-12.482	0	0	0	0
-1.875	13.367	-0.93109	-12.507	0	0	0	0
-2.024	13.351	-0.90187	-12.525	-2.019	13.28	0	0
-2.1635	13.34	-0.87818	-12.536	0	0	0	0
-2.2999	13.344	-0.86009	-12.541	0	0	0	0
-2.4362	13.363	-0.84654	-12.541	0	0	0	0
-2.5717	13.396	-0.83504	-12.541	0	0	0	0
-2.7029	13.438	-0.82237	-12.543	0	0	0	0
-2.8251	13.49	-0.80548	-12.551	0	0	0	0
-2.9353	13.548	-0.78245	-12.566	0	0	-3.0033	13.535
-3.0332	13.612	-0.75272	-12.592	0	0	0	0
-3.1203	13.679	-0.71696	-12.628	0	0	0	0
-3.1988	13.746	-0.67668	-12.673	0	0	0	0
-3.2704	13.808	-0.63403	-12.724	0	0	0	0
-3.3363	13.862	-0.59166	-12.778	0	0	0	0
-3.3977	13.904	-0.55287	-12.831	0	0	0	0
-3.4563	13.938	-0.52124	-12.88	0	0	0	0
-3.515	13.966	-0.49977	-12.922	0	0	0	0
-3.5762	13.991	-0.49034	-12.953	0	0	0	0
-3.6401	14.011	-0.49379	-12.974	0	0	0	0
-3.705	14.02	-0.51033	-12.983	0	0	0	0
-3.7685	14.011	-0.54028	-12.98	0	0	0	0
-3.8283	13.979	-0.58476	-12.97	0	0	0	0
-3.8835	13.928	-0.64509	-12.954	0	0	0	0
-3.9331	13.865	-0.72131	-12.938	0	0	0	0
-3.9768	13.8	-0.81087	-12.926	0	0	0	0
-4.0137	13.744	-0.90823	-12.921	0	0	0	0
-4.0428	13.703	-1.0057	-12.923	0	0	0	0
-4.0629	13.679	-1.0961	-12.931	0	0	0	0
-4.0733	13.674	-1.1757	-12.942	0	0	0	0
-4.0756	13.691	-1.2456	-12.95	0	0	0	0
-4.0732	13.729	-1.3108	-12.954	0	0	0	0
-4.0704	13.781	-1.3777	-12.953	0	0	0	0
-4.0701	13.84	-1.4522	-12.949	0	0	0	0
-4.0722	13.895	-1.538	-12.944	0	0	0	0
-4.0742	13.939	-1.6363	-12.939	0	0	0	0
-4.0717	13.971	-1.7455	-12.934	0	0	0	0
-4.0585	13.993	-1.8626	-12.93	0	0	0	0
-4.0278	14.004	-1.9836	-12.927	0	0	0	0
-3.973	14.006	-2.1045	-12.926	0	0	0	0
-3.8907	13.996	-2.2226	-12.924	0	0	0	0
-3.7807	13.97	-2.3362	-12.921	-2.2876	-12.868	0	0
-3.6472	13.927	-2.443	-12.916	0	0	0	0
-3.4973	13.875	-2.5393	-12.907	0	0	0	0
-3.3405	13.827	-2.6211	-12.892	0	0	0	0
-3.1857	13.791	-2.6856	-12.868	0	0	0	0
-3.0396	13.764	-2.7329	-12.837	0	0	0	0
-2.9061	13.737	-2.7658	-12.801	0	0	0	0
-2.7865	13.703	-2.7891	-12.762	0	0	0	0
-2.6799	13.658	-2.8087	-12.725	0	0	0	0
-2.5837	13.61	-2.8307	-12.689	0	0	0	0
-2.493	13.573	-2.8597	-12.654	0	0	0	0
-2.4012	13.56	-2.8986	-12.622	0	0	0	0
-2.3026	13.576	-2.9477	-12.592	0	0	-2.9472	-12.511
-2.1945	13.617	-3.0054	-12.563	0	0	0	0
-2.0785	13.67	-3.0688	-12.536	0	0	0	0
-1.9598	13.723	-3.1339	-12.51	0	0	0	0
-1.8456	13.77	-3.196	-12.487	0	0	0	0
-1.7424	13.803	-3.2505	-12.469	0	0	0	0
-1.6534	13.816	-3.2941	-12.456	0	0	0	0
-1.5774	13.805	-3.3254	-12.446	0	0	0	0
-1.5108	13.775	-3.345	-12.437	0	0	0	0
-1.4486	13.734	-3.3546	-12.426	0	0	0	0
-1.3863	13.689	-3.3559	-12.412	0	0	0	0
-1.3184	13.646	-3.3499	-12.394	0	0	0	0
-1.2393	13.61	-3.3368	-12.373	0	0	0	0
-1.1448	13.585	-3.3168	-12.351	0	0	0	0
-1.0341	13.57	-3.2896	-12.33	0	0	0	0
-0.90994	13.562	-3.2553	-12.315	0	0	0	0
-0.77729	13.562	-3.2145	-12.307	0	0	0	0
-0.64169	13.569	-3.1688	-12.306	0	0	0	0
-0.50824	13.576	-3.1201	-12.309	0	0	0	0
-0.38067	13.58	-3.0717	-12.314	0	0	0	0
-0.26151	13.579	-3.0268	-12.317	0	0	0	0
-0.15346	13.584	-2.9881	-12.318	0	0	0	0
-0.06016	13.603	-2.956	-12.318	0	0	0	0
0.014848	13.638	-2.9286	-12.318	0.05805	13.595	0	0
0.069676	13.683	-2.9034	-12.319	0	0	0	0
0.10505	13.725	-2.8789	-12.321	0	0	0	0
0.12415	13.758	-2.8547	-12.325	0	0	0	0
0.13127	13.778	-2.8306	-12.331	0	0	0	0
0.13046	13.784	-2.8054	-12.337	0	0	0	0
0.12477	13.778	-2.7772	-12.344	0	0	0	0
0.11619	13.762	-2.7449	-12.35	0	0	0	0
0.10605	13.739	-2.7086	-12.354	0	0	0	0
0.095445	13.712	-2.6681	-12.357	0	0	0	0
0.085364	13.688	-2.623	-12.358	0	0	0	0
0.076454	13.669	-2.5725	-12.357	0	0	0	0
0.069065	13.656	-2.5162	-12.354	0	0	0	0
0.063403	13.648	-2.4547	-12.347	0	0	0	0
0.059575	13.644	-2.3889	-12.336	0	0	0	0
0.057666	13.641	-2.3202	-12.321	0	0	0.05796	13.6
0.057951	13.639	-2.2505	-12.308	0	0	0	0
0.061035	13.634	-2.1823	-12.3	0	0	0	0
0.067803	13.628	-2.1183	-12.301	0	0	0	0
0.079147	13.62	-2.0604	-12.312	0	0	0	0
0.095396	13.613	-2.0095	-12.331	0	0	0	0
0.1157	13.61	-1.9662	-12.354	0	0	0	0
0.13807	13.613	-1.9316	-12.379	0	0	0	0
0.16035	13.623	-1.9066	-12.402	0	0	0	0
0.18114	13.637	-1.8911	-12.421	0	0	0	0
0.19995	13.65	-1.8831	-12.437	0	0	0	0
0.21702	13.661	-1.8798	-12.449	0	0	0	0
0.23285	13.669	-1.8783	-12.461	0	0	0	0
0.24764	13.675	-1.8771	-12.475	0	0	0	0
0.26097	13.678	-1.8764	-12.494	0	0	0	0
0.27203	13.68	-1.8773	-12.519	0	0	0	0
0.28036	13.681	-1.882	-12.548	0	0	0	0
0.286	13.681	-1.8935	-12.572	0	0	0	0
0.28916	13.681	-1.9144	-12.584	0	0	0	0
0.28974	13.681	-1.9459	-12.574	0	0	0	0
0.28708	13.681	-1.9868	-12.54	0	0	0	0
0.27997	13.682	-2.0339	-12.48	0	0	0	0
0.26687	13.682	-2.0837	-12.399	0	0	0	0
0.24658	13.682	-2.1332	-12.305	0	0	0	0
0.21897	13.68	-2.1796	-12.204	0	0	0	0
0.18559	13.677	-2.2206	-12.105	0	0	0	0
0.14958	13.67	-2.2544	-12.01	-2.2454	-11.911	0	0
0.11482	13.658	-2.2801	-11.917	0	0	0	0
0.084285	13.638	-2.2972	-11.819	0	0	0	0
0.059064	13.611	-2.3053	-11.712	0	0	0	0
0.038821	13.582	-2.3038	-11.596	0	0	0	0
0.022991	13.556	-2.2923	-11.479	0	0	0	0
0.011624	13.54	-2.2715	-11.37	0	0	0	0
0.005278	13.534	-2.2445	-11.28	0	0	0	0
0.004211	13.538	-2.2155	-11.216	0	0	0	0
0.007805	13.548	-2.1888	-11.174	0	0	0	0
0.014569	13.558	-2.1667	-11.149	0	0	0	0
0.022663	13.561	-2.1501	-11.135	0	0	0	0
0.030782	13.554	-2.1392	-11.123	0	0	0	0
0.038822	13.538	-2.1341	-11.107	0	0	0	0
0.04785	13.512	-2.1346	-11.085	0	0	0	0
0.059663	13.474	-2.1402	-11.055	0	0	0	0
0.07638	13.426	-2.1497	-11.019	0	0	-2.1167	-11.047
0.099994	13.369	-2.1603	-10.979	0	0	0	0
0.13171	13.305	-2.169	-10.939	0	0	0	0
0.17153	13.237	-2.173	-10.903	0	0	0	0
0.21828	13.161	-2.1708	-10.871	0	0	0	0
0.26963	13.076	-2.1624	-10.842	0	0	0	0
0.32241	12.976	-2.1492	-10.815	0	0	0	0
0.37344	12.859	-2.1334	-10.789	0	0	0	0
0.41991	12.722	-2.1169	-10.766	0	0	0	0
0.45956	12.568	-2.1009	-10.747	0	0	0	0
0.49155	12.406	-2.085	-10.733	0	0	0	0
0.51762	12.25	-2.0677	-10.724	0	0	0	0
0.54205	12.11	-2.047	-10.717	0	0	0	0
0.56993	11.991	-2.0219	-10.71	0	0	0	0
0.60511	11.898	-1.9924	-10.702	0	0	0	0
0.64857	11.829	-1.9599	-10.692	0	0	0	0
0.69766	11.783	-1.9267	-10.68	0	0	0	0
0.74733	11.753	-1.8954	-10.667	0	0	0	0
0.79256	11.735	-1.8683	-10.655	0	0	0	0
0.83038	11.722	-1.8464	-10.65	0	0	0	0
0.86014	11.709	-1.8291	-10.654	0	0	0	0
0.88315	11.69	-1.8144	-10.669	0	0	0	0
0.90191	11.662	-1.8001	-10.695	0	0	0	0
0.91959	11.624	-1.784	-10.732	0	0	0	0
0.93981	11.578	-1.7647	-10.782	0	0	0	0
0.96684	11.532	-1.7413	-10.844	0	0	0	0
1.005	11.489	-1.7134	-10.916	0	0	0	0
1.0574	11.457	-1.6812	-10.992	0	0	0	0
1.1243	11.439	-1.6451	-11.069	0	0	0	0
1.203	11.434	-1.606	-11.142	0	0	0	0
1.2888	11.441	-1.5652	-11.214	0	0	0	0
1.3777	11.46	-1.5248	-11.283	0	0	0	0
1.4678	11.496	-1.4871	-11.353	0	0	0	0
1.5585	11.552	-1.454	-11.422	0	0	0	0
1.65	11.628	-1.4255	-11.49	0	0	0	0
1.7423	11.72	-1.4002	-11.558	0	0	0	0
1.8355	11.821	-1.3763	-11.628	0	0	0	0
1.9288	11.922	-1.3524	-11.702	0	0	0	0
2.0209	12.013	-1.3279	-11.781	0	0	0	0
2.1095	12.083	-1.3022	-11.864	0	0	0	0
2.1928	12.123	-1.2743	-11.95	0	0	0	0
2.2698	12.132	-1.2429	-12.038	0	0	0	0
2.3412	12.118	-1.207	-12.128	2.3423	12.02	0	0
2.4092	12.087	-1.1667	-12.218	0	0	0	0
2.4753	12.048	-1.1233	-12.308	0	0	0	0
2.5383	12.005	-1.0789	-12.398	0	0	0	0
2.5944	11.964	-1.0367	-12.486	0	0	0	0
2.6397	11.93	-0.99936	-12.571	0	0	0	0
2.6729	11.907	-0.96852	-12.651	0	0	0	0
2.6954	11.899	-0.94442	-12.723	0	0	0	0
2.71	11.904	-0.92658	-12.785	0	0	0	0
2.7198	11.92	-0.91415	-12.835	0	0	0	0
2.7271	11.942	-0.90593	-12.877	0	0	0	0
2.7333	11.964	-0.90051	-12.917	0	0	0	0
2.7396	11.983	-0.89656	-12.961	0	0	0	0
2.7473	11.996	-0.89307	-13.015	0	0	2.7416	11.96
2.7584	12.005	-0.88953	-13.079	0	0	0	0
2.7748	12.012	-0.8858	-13.151	0	0	0	0
2.7978	12.016	-0.88175	-13.228	0	0	0	0
2.8269	12.021	-0.87697	-13.307	0	0	0	0
2.8597	12.026	-0.87074	-13.384	0	0	0	0
2.8923	12.031	-0.86229	-13.454	0	0	0	0
2.9211	12.037	-0.85098	-13.511	0	0	0	0
2.9443	12.041	-0.83667	-13.553	0	0	0	0
2.9617	12.044	-0.82028	-13.584	0	0	0	0
2.9744	12.044	-0.80443	-13.61	0	0	0	0
2.9842	12.04	-0.79383	-13.637	0	0	0	0
2.9934	12.028	-0.79532	-13.668	0	0	0	0
3.004	12.007	-0.81624	-13.701	0	0	0	0
3.0171	11.977	-0.86127	-13.735	0	0	0	0
3.0316	11.939	-0.92974	-13.764	0	0	0	0
3.0442	11.899	-1.0159	-13.785	0	0	0	0
3.0498	11.862	-1.1117	-13.794	0	0	0	0
3.0442	11.829	-1.2092	-13.789	0	0	0	0
3.0258	11.797	-1.3035	-13.77	0	0	0	0
2.9952	11.762	-1.3934	-13.74	0	0	0	0
2.954	11.719	-1.4817	-13.702	0	0	0	0
2.9048	11.664	-1.5742	-13.661	-1.5417	-13.644	0	0
2.8521	11.6	-1.6766	-13.619	0	0	0	0
2.8015	11.533	-1.7927	-13.58	0	0	0	0
2.7571	11.473	-1.9223	-13.55	0	0	0	0
2.7195	11.423	-2.061	-13.534	0	0	0	0
2.6866	11.383	-2.2019	-13.532	0	0	0	0
2.6549	11.35	-2.338	-13.543	0	0	0	0
2.6205	11.32	-2.4651	-13.563	0	0	0	0
2.5815	11.293	-2.5826	-13.585	0	0	0	0
2.5383	11.273	-2.6915	-13.604	0	0	0	0
2.4937	11.268	-2.7926	-13.616	0	0	0	0
2.451	11.282	-2.886	-13.619	0	0	0	0
2.411	11.316	-2.9716	-13.614	0	0	0	0
2.3729	11.366	-3.0505	-13.604	0	0	0	0
2.3352	11.427	-3.1248	-13.591	0	0	0	0
2.2969	11.491	-3.1975	-13.574	0	0	0	0
2.2575	11.552	-3.2707	-13.555	0	0	-3.2633	-13.526
2.217	11.602	-3.3448	-13.538	0	0	0	0
2.1754	11.639	-3.4194	-13.526	0	0	0	0
2.1321	11.665	-3.4933	-13.523	0	0	0	0
2.0863	11.682	-3.5646	-13.524	0	0	0	0
2.0382	11.695	-3.6307	-13.527	0	0	0	0
1.9896	11.709	-3.6898	-13.529	0	0	0	0
1.944	11.726	-3.7406	-13.527	0	0	0	0
1.9053	11.745	-3.7825	-13.528	0	0	0	0
1.8749	11.766	-3.8145	-13.534	0	0	0	0
1.8523	11.789	-3.8355	-13.551	0	0	0	0
1.8364	11.814	-3.8455	-13.579	0	0	0	0
1.827	11.836	-3.8458	-13.616	0	0	0	0
1.826	11.852	-3.8404	-13.657	0	0	0	0
1.8367	11.857	-3.8343	-13.694	0	0	0	0
1.862	11.847	-3.8315	-13.724	0	0	0	0
1.9031	11.822	-3.8341	-13.746	0	0	0	0
1.9584	11.781	-3.8416	-13.761	0	0	0	0
2.0234	11.726	-3.8519	-13.768	0	0	0	0
2.0914	11.661	-3.8618	-13.769	0	0	0	0
2.1556	11.593	-3.868	-13.764	0	0	0	0
2.2104	11.525	-3.8671	-13.756	0	0	0	0
2.2538	11.462	-3.8559	-13.746	0	0	0	0
2.2872	11.404	-3.8308	-13.734	0	0	0	0
2.3144	11.351	-3.7891	-13.721	0	0	0	0
2.3392	11.301	-3.729	-13.708	0	0	0	0
2.3644	11.255	-3.6504	-13.698	0	0	0	0
2.3922	11.206	-3.5545	-13.695	0	0	0	0
2.4244	11.148	-3.4431	-13.7	0	0	0	0
2.4619	11.076	-3.3182	-13.712	0	0	0	0
2.5047	10.985	-3.1834	-13.725	0	0	0	0
2.5514	10.872	-3.0446	-13.735	0	0	0	0
2.6	10.735	-2.9097	-13.738	0	0	0	0
2.6474	10.582	-2.7861	-13.736	0	0	0	0
2.6909	10.426	-2.6788	-13.731	0	0	0	0
2.7283	10.28	-2.5895	-13.725	2.7237	10.184	0	0
2.7582	10.151	-2.5172	-13.721	0	0	0	0
2.7799	10.039	-2.4592	-13.716	0	0	0	0
2.7933	9.9462	-2.4125	-13.709	0	0	0	0
2.7991	9.8672	-2.3737	-13.699	0	0	0	0
2.7986	9.7959	-2.339	-13.689	0	0	0	0
2.7936	9.7277	-2.3056	-13.677	0	0	0	0
2.7859	9.6622	-2.2711	-13.664	0	0	0	0
2.7773	9.6007	-2.2329	-13.651	0	0	0	0
2.7688	9.5427	-2.1885	-13.636	0	0	0	0
2.7616	9.4851	-2.1357	-13.621	0	0	0	0
2.7566	9.4234	-2.0739	-13.608	0	0	0	0
2.7548	9.3535	-2.004	-13.6	0	0	0	0
2.7574	9.2735	-1.9283	-13.6	0	0	2.7441	9.2897
2.7648	9.1861	-1.8508	-13.612	0	0	0	0
2.7767	9.0986	-1.7771	-13.633	0	0	0	0
2.7918	9.0188	-1.7127	-13.661	0	0	0	0
2.8075	8.9509	-1.6614	-13.69	0	0	0	0
2.8196	8.8936	-1.6243	-13.716	0	0	0	0
2.8237	8.8426	-1.6004	-13.735	0	0	0	0
2.8157	8.795	-1.5861	-13.747	0	0	0	0
2.7942	8.7525	-1.5756	-13.753	0	0	0	0
2.76	8.7211	-1.5613	-13.754	0	0	0	0
2.7169	8.7069	-1.535	-13.752	0	0	0	0
2.6706	8.7118	-1.4894	-13.748	0	0	0	0
2.626	8.7303	-1.4191	-13.743	0	0	0	0
2.5863	8.7516	-1.3219	-13.736	0	0	0	0
2.5522	8.7657	-1.1985	-13.729	0	0	0	0
2.5219	8.769	-1.0528	-13.723	0	0	0	0
2.4921	8.7659	-0.89163	-13.719	0	0	0	0
2.4586	8.7659	-0.72268	-13.718	0	0	0	0
2.4174	8.7785	-0.55332	-13.72	0	0	0	0
2.3652	8.8093	-0.38954	-13.724	0	0	0	0
2.3002	8.8598	-0.23508	-13.726	0	0	0	0
2.2224	8.9275	-0.089883	-13.723	0	0	0	0
2.134	9.0069	0.050768	-13.718	0	0	0	0
2.0389	9.0888	0.19462	-13.719	0	0	0	0
1.9418	9.1634	0.34863	-13.733	0	0	0	0
1.8472	9.2243	0.51583	-13.765	0	0	0	0
1.758	9.2719	0.69427	-13.815	0	0	0	0
1.6747	9.3116	0.87801	-13.882	0	0	0	0
1.5955	9.3505	1.0597	-13.958	1.1002	-13.961	0	0
1.5184	9.3942	1.2334	-14.031	0	0	0	0
1.4432	9.4462	1.3963	-14.093	0	0	0	0
1.372	9.5071	1.548	-14.137	0	0	0	0
1.3066	9.5742	1.6891	-14.164	0	0	0	0
1.2479	9.6431	1.8203	-14.175	0	0	0	0
1.1951	9.7116	1.9422	-14.171	0	0	0	0
1.1462	9.7829	2.0549	-14.157	0	0	0	0
1.0979	9.8649	2.1591	-14.135	0	0	0	0
1.047	9.9651	2.2555	-14.112	0	0	0	0
0.99117	10.086	2.3446	-14.092	0	0	0	0
0.92951	10.225	2.4266	-14.079	0	0	0	0
0.86305	10.369	2.5024	-14.073	0	0	2.5108	-14.011
0.79445	10.502	2.5731	-14.073	0	0	0	0
0.72701	10.614	2.6407	-14.08	0	0	0	0
0.66326	10.7	2.7064	-14.092	0	0	0	0
0.60417	10.764	2.771	-14.106	0	0	0	0
0.54997	10.812	2.8345	-14.122	0	0	0	0
0.50099	10.846	2.8978	-14.136	0	0	0	0
0.45758	10.867	2.9632	-14.149	0	0	0	0
0.41983	10.873	3.0334	-14.162	0	0	0	0
0.38835	10.866	3.1087	-14.175	0	0	0	0
0.36475	10.852	3.1846	-14.19	0	0	0	0
0.35088	10.844	3.2541	-14.203	0	0	0	0
0.34739	10.855	3.3107	-14.213	0	0	0	0
0.35351	10.895	3.3513	-14.217	0	0	0	0
0.36841	10.97	3.3757	-14.215	0	0	0	0
0.39216	11.079	3.3865	-14.206	0	0	0	0
0.42449	11.21	3.3869	-14.19	0	0	0	0
0.463	11.341	3.3794	-14.168	0	0	0	0
0.5032	11.455	3.3643	-14.14	0	0	0	0
0.54023	11.543	3.3413	-14.106	0	0	0	0
0.57123	11.61	3.3098	-14.069	0	0	0	0
0.59641	11.664	3.2705	-14.032	0	0	0	0
0.61819	11.715	3.2249	-13.997	0	0	0	0
0.63927	11.765	3.1742	-13.963	0	0	0	0
0.66101	11.817	3.119	-13.929	0	0	0	0
0.68265	11.873	3.0598	-13.896	0	0	0	0
0.70205	11.936	2.9966	-13.863	0	0	0	0
0.7173	12.005	2.9286	-13.828	0	0	0	0
0.72762	12.077	2.8553	-13.791	0	0	0	0
0.73319	12.15	2.7783	-13.749	0	0	0	0
0.73458	12.222	2.7007	-13.701	0	0	0	0
0.73236	12.295	2.6258	-13.65	0	0	0	0
0.72692	12.371	2.5566	-13.6	0.44321	7.1455	0	0
0.71855	12.452	2.4951	-13.557	0	0	0	0
0.70772	12.537	2.4415	-13.523	0	0	0	0
0.69492	12.62	2.3933	-13.496	0	0	0	0
0.68028	12.696	2.3457	-13.472	0	0	0	0
0.66348	12.759	2.2919	-13.447	0	0	0	0
0.64408	12.809	2.225	-13.418	0	0	0	0
0.6222	12.851	2.1397	-13.386	0	0	0	0
0.59884	12.889	2.0344	-13.348	0	0	0	0
0.5754	12.929	1.9107	-13.304	0	0	0.37085	7.3902
0.55319	12.97	1.7724	-13.257	0	0	0	0
0.53319	13.014	1.6265	-13.209	0	0	0	0
0.51591	13.06	1.4814	-13.167	0	0	0	0
0.50106	13.107	1.3451	-13.138	0	0	0	0
0.48788	13.156	1.2227	-13.123	0	0	0	0
0.47576	13.201	1.1154	-13.124	0	0	0	0
0.46418	13.24	1.0215	-13.136	0	0	0	0
0.45199	13.27	0.93829	-13.157	0	0	0	0
0.43722	13.294	0.86383	-13.18	0	0	0	0
0.41785	13.318	0.79619	-13.2	0	0	0	0
0.39287	13.349	0.73132	-13.215	0	0	0	0
0.36312	13.394	0.66243	-13.221	0	0	0	0
0.3319	13.455	0.58168	-13.219	0	0	0	0
0.30496	13.527	0.48287	-13.208	0	0	0	0
0.28886	13.601	0.36343	-13.191	0	0	0	0
0.28825	13.665	0.22499	-13.169	0	0	0	0
0.30394	13.71	0.07313	-13.141	0	0	0	0
0.33283	13.733	-0.084435	-13.109	0	0	0	0
0.36928	13.737	-0.24041	-13.075	0	0	0	0
0.40694	13.73	-0.38971	-13.045	0	0	0	0
0.44053	13.714	-0.52961	-13.023	0	0	0	0
0.46711	13.692	-0.65926	-13.012	0	0	0	0
0.48601	13.667	-0.77928	-13.011	0	0	0	0
0.49795	13.641	-0.89211	-13.016	0	0	0	0
0.50443	13.618	-1.0023	-13.025	0	0	0	0
0.5078	13.599	-1.1157	-13.033	-0.18522	-2.3272	0	0
0.51103	13.585	-1.2364	-13.037	0	0	0	0
0.517	13.572	-1.3649	-13.037	0	0	0	0
0.52773	13.559	-1.4968	-13.036	0	0	0	0
0.54389	13.542	-1.6253	-13.037	0	0	0	0
0.56444	13.522	-1.7449	-13.045	0	0	0	0
0.58692	13.498	-1.8533	-13.061	0	0	0	0
0.60856	13.468	-1.9519	-13.084	0	0	0	0
0.62711	13.427	-2.0426	-13.11	0	0	0	0
0.6414	13.372	-2.1273	-13.136	0	0	0	0
0.65155	13.298	-2.2076	-13.158	0	0	0	0
0.65919	13.204	-2.2847	-13.176	0	0	0	0
0.66713	13.092	-2.3594	-13.19	0	0	0	0
0.67867	12.974	-2.4313	-13.202	0	0	0	0
0.69663	12.868	-2.4997	-13.211	0	0	0	0
0.72213	12.79	-2.5651	-13.216	0	0	0	0
0.75405	12.741	-2.629	-13.216	0	0	-0.46363	-2.3549
0.78973	12.706	-2.6932	-13.209	0	0	0	0
0.82647	12.669	-2.7591	-13.193	0	0	0	0
0.8623	12.618	-2.8268	-13.166	0	0	0	0
0.89553	12.554	-2.8959	-13.133	0	0	0	0
0.92444	12.485	-2.9648	-13.099	0	0	0	0
0.94794	12.413	-3.0305	-13.072	0	0	0	0
0.96582	12.338	-3.0897	-13.055	0	0	0	0
0.97847	12.25	-3.1389	-13.051	0	0	0	0
0.98699	12.147	-3.1755	-13.058	0	0	0	0
0.99331	12.03	-3.1982	-13.073	0	0	0	0
1.0001	11.91	-3.2069	-13.095	0	0	0	0
1.0101	11.794	-3.2022	-13.12	0	0	0	0
1.0259	11.689	-3.1848	-13.146	0	0	0	0
1.0492	11.602	-3.1553	-13.173	0	0	0	0
1.0809	11.54	-3.1144	-13.201	0	0	0	0
1.1207	11.509	-3.0629	-13.231	0	0	0	0
1.1675	11.515	-3.0016	-13.263	0	0	0	0
1.2199	11.561	-2.9325	-13.298	0	0	0	0
1.2765	11.646	-2.8587	-13.338	0	0	0	0
1.3354	11.76	-2.7843	-13.382	0	0	0	0
1.3945	11.892	-2.7139	-13.429	0	0	0	0
1.451	12.025	-2.6511	-13.475	0	0	0	0
1.5017	12.144	-2.5978	-13.516	0	0	0	0
1.5449	12.233	-2.5541	-13.553	0	0	0	0
1.58	12.285	-2.5182	-13.583	0	0	0	0
1.6082	12.296	-2.4872	-13.607	0	0	0	0
1.6308	12.272	-2.4581	-13.625	0	0	0	0
1.649	12.218	-2.4284	-13.637	0	0	0	0
1.663	12.148	-2.3962	-13.642	0	0	0	0
1.6732	12.08	-2.3601	-13.64	0	0	0	0
1.6803	12.037	-2.3187	-13.633	0	0	0	0
1.6839	12.035	-2.2713	-13.624	0	0	0	0
1.6836	12.079	-2.2176	-13.615	0	0	0	0
1.68	12.165	-2.1588	-13.609	0	0	0	0
1.6753	12.278	-2.0965	-13.61	0	0	0	0
1.672	12.4	-2.0325	-13.618	0	0	0	0
1.6714	12.518	-1.9681	-13.632	0	0	0	0
1.6723	12.624	-1.9047	-13.65	0	0	0	0
1.6707	12.718	-1.8438	-13.666	0	0	0	0
1.6614	12.804	-1.7875	-13.677	0	0	0	0
1.6401	12.885	-1.7378	-13.684	0	0	0	0
1.6052	12.962	-1.6964	-13.686	0	0	0	0
1.5594	13.032	-1.6638	-13.686	0	0	0	0
1.5078	13.091	-1.6388	-13.686	0	0	0	0
1.4555	13.143	-1.6185	-13.688	0	0	0	0
1.4063	13.19	-1.5996	-13.693	0	0	0	0
1.3626	13.238	-1.5787	-13.699	0	0	0	0
1.3264	13.29	-1.5529	-13.705	0	0	0	0
1.2988	13.349	-1.5201	-13.706	0	0	0	0
1.2794	13.409	-1.4789	-13.701	0	0	0	0
1.2662	13.464	-1.4291	-13.689	0	0	0	0
1.257	13.508	-1.3726	-13.674	0	0	0	0
1.2492	13.538	-1.3124	-13.659	0	0	0	0
1.2406	13.559	-1.2519	-13.648	0	0	0	0
1.2289	13.574	-1.1936	-13.643	0	0	0	0
1.2125	13.589	-1.1387	-13.645	0	0	0	0
1.1907	13.608	-1.0874	-13.652	0	0	0	0
1.1644	13.632	-1.0403	-13.663	0	0	0	0
1.1369	13.659	-0.99936	-13.675	0	0	0	0
