## Supplementary material for "How to control unpredictable others in court-net sports": International match data: n6_3_1.txt

0.69787	-12.125	-2.381	12.372	0	0	0.69847	-12.126
0.69819	-12.126	-2.3745	12.281	0	0	0	0
0.70075	-12.124	-2.368	12.177	0	0	0	0
0.70615	-12.119	-2.3618	12.058	0	0	0	0
0.71469	-12.111	-2.3571	11.928	0	0	0	0
0.72602	-12.099	-2.355	11.798	0	0	0	0
0.73893	-12.084	-2.3564	11.678	0	0	0	0
0.75151	-12.066	-2.3624	11.582	0	0	0	0
0.76182	-12.046	-2.3747	11.518	0	0	0	0
0.7684	-12.021	-2.3965	11.488	0	0	0	0
0.77031	-11.987	-2.432	11.485	0	0	0	0
0.76684	-11.942	-2.4857	11.498	0	0	0	0
0.75736	-11.885	-2.5595	11.513	0	0	0	0
0.74161	-11.821	-2.6502	11.517	0	0	0	0
0.72021	-11.756	-2.7492	11.497	0	0	0	0
0.69501	-11.698	-2.8464	11.448	0	0	0	0
0.66871	-11.653	-2.9348	11.378	0	0	0	0
0.64402	-11.625	-3.0115	11.303	0	0	0	0
0.62299	-11.617	-3.0768	11.243	0	0	0	0
0.60654	-11.63	-3.1316	11.21	-0.55763	1.984	0	0
0.59403	-11.665	-3.177	11.213	0	0	0	0
0.58345	-11.716	-3.2135	11.247	0	0	0	0
0.57232	-11.773	-3.2411	11.3	0	0	0	0
0.55865	-11.828	-3.26	11.354	0	0	0	0
0.54173	-11.874	-3.2715	11.395	0	0	0	0
0.52217	-11.912	-3.2784	11.418	0	0	0	0
0.50142	-11.944	-3.2846	11.424	0	0	0	0
0.48095	-11.976	-3.2937	11.416	0	0	-1.5612	3.1229
0.46125	-12.01	-3.309	11.405	0	0	0	0
0.44145	-12.052	-3.3325	11.4	0	0	0	0
0.42003	-12.108	-3.3639	11.406	0	0	0	0
0.39595	-12.18	-3.4015	11.424	0	0	0	0
0.36958	-12.269	-3.4438	11.452	0	0	0	0
0.34332	-12.366	-3.4895	11.49	0	0	0	0
0.32105	-12.464	-3.5368	11.535	0	0	0	0
0.30579	-12.548	-3.5826	11.582	0	0	0	0
0.29707	-12.612	-3.6239	11.62	0	0	0	0
0.29054	-12.655	-3.6584	11.64	0	0	0	0
0.27995	-12.68	-3.6854	11.639	0	0	0	0
0.25943	-12.696	-3.7059	11.62	0	0	0	0
0.22514	-12.713	-3.7208	11.592	0	0	0	0
0.17625	-12.741	-3.7312	11.562	0	0	0	0
0.11458	-12.785	-3.7376	11.537	0	0	0	0
0.043554	-12.849	-3.7401	11.519	0	0	0	0
-0.0322	-12.925	-3.7376	11.509	0	0	0	0
-0.10715	-13.003	-3.7278	11.511	0	0	0	0
-0.1758	-13.073	-3.7076	11.525	0	0	0	0
-0.23461	-13.13	-3.6736	11.554	0	0	0	0
-0.284	-13.174	-3.623	11.6	0	0	0	0
-0.32847	-13.208	-3.5535	11.663	0	0	0	0
-0.3748	-13.231	-3.4631	11.737	0	0	0	0
-0.42998	-13.243	-3.3501	11.811	0	0	0	0
-0.49949	-13.243	-3.215	11.875	0	0	0	0
-0.58583	-13.234	-3.0617	11.92	0	0	0	0
-0.68779	-13.219	-2.8979	11.946	0	0	0	0
-0.80135	-13.199	-2.7317	11.955	0	0	0	0
-0.92152	-13.174	-2.5691	11.952	0	0	0	0
-1.0429	-13.144	-2.413	11.941	0	0	0	0
-1.1591	-13.113	-2.2652	11.929	0	0	0	0
-1.2635	-13.08	-2.1275	11.92	-0.89804	-3.0286	0	0
-1.351	-13.049	-2.0023	11.915	0	0	0	0
-1.42	-13.019	-1.8917	11.913	0	0	0	0
-1.4714	-12.991	-1.7973	11.914	0	0	0	0
-1.5088	-12.965	-1.7197	11.915	0	0	0	0
-1.5365	-12.938	-1.6582	11.912	0	0	0	0
-1.5588	-12.908	-1.6089	11.905	0	0	0	0
-1.5793	-12.876	-1.5659	11.896	0	0	0	0
-1.5997	-12.843	-1.524	11.889	0	0	0	0
-1.6213	-12.813	-1.4804	11.89	0	0	0	0
-1.6458	-12.786	-1.4342	11.901	0	0	0	0
-1.6744	-12.762	-1.3856	11.924	0	0	0	0
-1.7084	-12.74	-1.3348	11.959	0	0	0	0
-1.7483	-12.719	-1.2817	12.006	0	0	0	0
-1.7947	-12.698	-1.2262	12.066	0	0	0	0
-1.8469	-12.676	-1.1688	12.142	0	0	0	0
-1.904	-12.653	-1.1108	12.232	0	0	-1.9102	-12.615
-1.9647	-12.627	-1.0542	12.333	0	0	0	0
-2.0277	-12.599	-1.0011	12.435	0	0	0	0
-2.0904	-12.566	-0.95325	12.526	0	0	0	0
-2.1483	-12.529	-0.91193	12.594	0	0	0	0
-2.1965	-12.493	-0.87736	12.634	0	0	0	0
-2.2319	-12.461	-0.84931	12.649	0	0	0	0
-2.2548	-12.434	-0.82785	12.647	0	0	0	0
-2.2671	-12.411	-0.81315	12.635	0	0	0	0
-2.2718	-12.39	-0.80497	12.619	0	0	0	0
-2.2713	-12.371	-0.80283	12.602	0	0	0	0
-2.2675	-12.353	-0.8065	12.588	0	0	0	0
-2.2617	-12.337	-0.8162	12.579	0	0	0	0
-2.2551	-12.327	-0.83226	12.579	0	0	0	0
-2.2488	-12.326	-0.85444	12.595	0	0	0	0
-2.2444	-12.335	-0.88138	12.631	0	0	0	0
-2.2428	-12.352	-0.91111	12.687	0	0	0	0
-2.244	-12.374	-0.94215	12.759	0	0	0	0
-2.2466	-12.396	-0.97391	12.836	0	0	0	0
-2.2486	-12.414	-1.0067	12.91	0	0	0	0
-2.2482	-12.426	-1.0421	12.972	0	0	0	0
-2.2441	-12.432	-1.0828	13.02	0	0	0	0
-2.2358	-12.433	-1.1321	13.053	-1.1147	13.082	0	0
-2.2238	-12.432	-1.1932	13.072	0	0	0	0
-2.21	-12.428	-1.2679	13.078	0	0	0	0
-2.1966	-12.425	-1.3551	13.074	0	0	0	0
-2.1843	-12.424	-1.4514	13.061	0	0	0	0
-2.171	-12.426	-1.55	13.037	0	0	0	0
-2.1531	-12.433	-1.6424	12.998	0	0	0	0
-2.1261	-12.448	-1.7219	12.944	0	0	0	0
-2.086	-12.47	-1.7866	12.879	0	0	0	0
-2.0307	-12.501	-1.8383	12.808	0	0	0	0
-1.9599	-12.541	-1.8801	12.74	0	0	0	0
-1.8746	-12.59	-1.9142	12.684	0	0	0	0
-1.7771	-12.65	-1.9422	12.649	0	0	0	0
-1.6712	-12.718	-1.9662	12.636	0	0	0	0
-1.5617	-12.795	-1.9893	12.643	0	0	-1.9871	12.638
-1.4536	-12.877	-2.0159	12.665	0	0	0	0
-1.3518	-12.961	-2.0503	12.696	0	0	0	0
-1.26	-13.041	-2.095	12.732	0	0	0	0
-1.1805	-13.111	-2.1494	12.766	0	0	0	0
-1.1137	-13.171	-2.2092	12.792	0	0	0	0
-1.059	-13.221	-2.2688	12.803	0	0	0	0
-1.015	-13.263	-2.3232	12.798	0	0	0	0
-0.97953	-13.301	-2.3701	12.782	0	0	0	0
-0.94913	-13.332	-2.4091	12.762	0	0	0	0
-0.9184	-13.355	-2.4421	12.748	0	0	0	0
-0.88057	-13.37	-2.4708	12.746	0	0	0	0
-0.82862	-13.377	-2.4965	12.759	0	0	0	0
-0.75669	-13.375	-2.5197	12.791	0	0	0	0
-0.66172	-13.368	-2.5405	12.839	0	0	0	0
-0.54463	-13.36	-2.5593	12.896	0	0	0	0
-0.41031	-13.354	-2.5763	12.957	0	0	0	0
-0.26648	-13.352	-2.5911	13.022	0	0	0	0
-0.1212	-13.354	-2.6016	13.09	0	0	0	0
0.020444	-13.36	-2.6037	13.159	0	0	0	0
0.15791	-13.366	-2.5921	13.222	0	0	0	0
0.29425	-13.37	-2.5636	13.272	0	0	0	0
0.43413	-13.365	-2.5181	13.305	0	0	0	0
0.58128	-13.351	-2.4586	13.317	0	0	0	0
0.73581	-13.325	-2.3892	13.306	0	0	0	0
0.8938	-13.29	-2.3139	13.273	0	0	0	0
1.0503	-13.248	-2.2356	13.222	0	0	0	0
1.2036	-13.201	-2.1562	13.162	0	0	0	0
1.3564	-13.154	-2.0767	13.101	0	0	0	0
1.514	-13.113	-1.9973	13.045	0	0	0	0
1.6797	-13.079	-1.9175	12.991	0	0	0	0
1.8538	-13.058	-1.8361	12.94	0	0	0	0
2.034	-13.049	-1.7518	12.891	0	0	0	0
2.2191	-13.054	-1.6648	12.843	0	0	0	0
2.4102	-13.069	-1.5774	12.791	0	0	0	0
2.6082	-13.089	-1.4921	12.73	0	0	0	0
2.8121	-13.112	-1.4108	12.663	0	0	0	0
3.0188	-13.132	-1.3345	12.596	0	0	0	0
3.2234	-13.148	-1.2633	12.538	0	0	0	0
3.4209	-13.163	-1.1967	12.496	0	0	0	0
3.6085	-13.178	-1.134	12.472	3.5942	-13.086	0	0
3.7862	-13.196	-1.0741	12.465	0	0	0	0
3.9561	-13.215	-1.016	12.472	0	0	0	0
4.1208	-13.235	-0.9589	12.487	0	0	0	0
4.2815	-13.253	-0.90309	12.501	0	0	0	0
4.4362	-13.268	-0.84896	12.506	0	0	0	0
4.5815	-13.28	-0.79609	12.499	0	0	0	0
4.7156	-13.291	-0.74282	12.48	0	0	0	0
4.8382	-13.302	-0.6871	12.453	0	0	4.8249	-13.259
4.9502	-13.313	-0.62804	12.418	0	0	0	0
5.052	-13.322	-0.56697	12.374	0	0	0	0
5.1447	-13.33	-0.50654	12.317	0	0	0	0
5.2298	-13.337	-0.44882	12.245	0	0	0	0
5.3095	-13.345	-0.39486	12.162	0	0	0	0
5.3854	-13.355	-0.34577	12.077	0	0	0	0
5.4581	-13.368	-0.30333	11.996	0	0	0	0
5.528	-13.385	-0.2695	11.928	0	0	0	0
5.5949	-13.405	-0.24524	11.876	0	0	0	0
5.6571	-13.428	-0.22999	11.844	0	0	0	0
5.7116	-13.448	-0.22236	11.828	0	0	0	0
5.7564	-13.463	-0.22115	11.825	0	0	0	0
5.7927	-13.467	-0.22602	11.831	0	0	0	0
5.8249	-13.46	-0.23777	11.839	0	0	0	0
5.8571	-13.441	-0.2586	11.843	0	0	0	0
5.8912	-13.416	-0.29206	11.84	0	0	0	0
5.9267	-13.389	-0.34143	11.826	0	0	0	0
5.9621	-13.365	-0.40737	11.8	0	0	0	0
5.9952	-13.348	-0.48752	11.76	0	0	0	0
6.024	-13.338	-0.57869	11.704	0	0	0	0
6.0465	-13.334	-0.67895	11.632	0	0	0	0
6.0608	-13.334	-0.7871	11.545	0	0	0	0
6.0646	-13.335	-0.90175	11.442	0	0	0	0
6.0552	-13.334	-1.0217	11.329	0	0	0	0
6.0292	-13.331	-1.1463	11.209	0	0	0	0
5.9834	-13.321	-1.275	11.087	0	0	0	0
5.9164	-13.304	-1.4071	10.971	0	0	0	0
5.8295	-13.28	-1.5424	10.868	0	0	0	0
5.726	-13.252	-1.6804	10.781	0	0	0	0
5.6107	-13.226	-1.8209	10.706	0	0	0	0
5.4884	-13.208	-1.9636	10.63	0	0	0	0
5.3627	-13.198	-2.1079	10.54	0	0	0	0
5.2343	-13.194	-2.2516	10.434	0	0	0	0
5.1026	-13.19	-2.3914	10.322	0	0	0	0
4.9675	-13.183	-2.5241	10.215	0	0	0	0
4.8306	-13.174	-2.6479	10.12	0	0	0	0
4.6951	-13.164	-2.7621	10.037	-2.7599	10.069	0	0
4.5646	-13.159	-2.8676	9.9632	0	0	0	0
4.4425	-13.161	-2.9655	9.9046	0	0	0	0
4.3311	-13.172	-3.0569	9.8658	0	0	0	0
4.2301	-13.193	-3.1422	9.847	0	0	0	0
4.1347	-13.22	-3.2215	9.8428	0	0	0	0
4.0374	-13.253	-3.2941	9.8475	0	0	0	0
3.9304	-13.289	-3.3587	9.8575	0	0	0	0
3.8094	-13.326	-3.4145	9.8696	0	0	0	0
3.6757	-13.363	-3.463	9.8788	0	0	0	0
3.5353	-13.398	-3.5074	9.88	0	0	0	0
3.3964	-13.433	-3.5503	9.8695	0	0	-3.5355	9.8353
3.2669	-13.468	-3.5934	9.8443	0	0	0	0
3.1526	-13.503	-3.638	9.801	0	0	0	0
3.0563	-13.537	-3.6862	9.7362	0	0	0	0
2.9765	-13.571	-3.7397	9.6497	0	0	0	0
2.9083	-13.605	-3.7985	9.548	0	0	0	0
2.8446	-13.64	-3.8603	9.4425	0	0	0	0
2.7778	-13.674	-3.9218	9.3446	0	0	0	0
2.7002	-13.705	-3.9797	9.2641	0	0	0	0
2.6055	-13.732	-4.0312	9.2094	0	0	0	0
2.4902	-13.755	-4.0746	9.1868	0	0	0	0
2.3551	-13.774	-4.1095	9.1984	0	0	0	0
2.206	-13.79	-4.1361	9.2408	0	0	0	0
2.0515	-13.803	-4.1541	9.3048	0	0	0	0
1.8995	-13.816	-4.1629	9.379	0	0	0	0
1.7542	-13.832	-4.1625	9.4548	0	0	0	0
1.6146	-13.855	-4.1541	9.5269	0	0	0	0
1.4757	-13.889	-4.1406	9.5911	0	0	0	0
1.3312	-13.935	-4.1262	9.6424	0	0	0	0
1.1762	-13.994	-4.1146	9.678	0	0	0	0
1.0095	-14.067	-4.1079	9.6979	0	0	0	0
0.83299	-14.149	-4.1065	9.7033	0	0	0	0
0.65107	-14.233	-4.1097	9.695	0	0	0	0
0.4688	-14.309	-4.1159	9.6731	0	0	0	0
0.29105	-14.374	-4.1227	9.6374	0	0	0	0
0.12237	-14.428	-4.1268	9.5893	0.092261	-14.401	0	0
-0.033335	-14.477	-4.1244	9.5335	0	0	0	0
-0.1727	-14.525	-4.1103	9.4792	0	0	0	0
-0.29281	-14.575	-4.0784	9.4376	0	0	0	0
-0.39284	-14.624	-4.0239	9.4157	0	0	0	0
-0.47579	-14.669	-3.9448	9.4125	0	0	0	0
-0.54778	-14.708	-3.8431	9.42	0	0	0	0
-0.61539	-14.738	-3.7244	9.429	0	0	0	0
-0.68358	-14.757	-3.5962	9.4343	0	0	0	0
-0.75522	-14.763	-3.4651	9.4356	0	0	0	0
-0.83213	-14.758	-3.3347	9.434	0	0	0	0
-0.91583	-14.746	-3.2054	9.4306	0	0	0	0
-1.007	-14.733	-3.0755	9.4286	0	0	-0.97629	-14.707
-1.1049	-14.727	-2.9433	9.4342	0	0	0	0
-1.207	-14.733	-2.8087	9.4559	0	0	0	0
-1.3101	-14.752	-2.673	9.5001	0	0	0	0
-1.4112	-14.786	-2.538	9.5697	0	0	0	0
-1.5089	-14.833	-2.4035	9.6646	0	0	0	0
-1.603	-14.895	-2.2684	9.7803	0	0	0	0
-1.6937	-14.971	-2.1334	9.9065	0	0	0	0
-1.7811	-15.059	-2.003	10.03	0	0	0	0
-1.8657	-15.151	-1.8835	10.142	0	0	0	0
-1.9491	-15.24	-1.7776	10.239	0	0	0	0
-2.0339	-15.318	-1.683	10.319	0	0	0	0
-2.1237	-15.385	-1.5939	10.382	0	0	0	0
-2.2203	-15.445	-1.504	10.428	0	0	0	0
-2.3218	-15.508	-1.4076	10.46	0	0	0	0
-2.4224	-15.586	-1.2991	10.48	0	0	0	0
-2.5145	-15.682	-1.1742	10.492	0	0	0	0
-2.5918	-15.793	-1.0319	10.5	0	0	0	0
-2.6508	-15.906	-0.87594	10.508	0	0	0	0
-2.6912	-16.005	-0.71403	10.527	0	0	0	0
-2.7156	-16.08	-0.55564	10.565	0	0	0	0
-2.7272	-16.125	-0.40786	10.625	0	0	0	0
-2.7276	-16.149	-0.27231	10.703	0	0	0	0
-2.7174	-16.159	-0.14521	10.792	0	0	0	0
-2.698	-16.162	-0.020533	10.885	0	0	0	0
-2.6726	-16.162	0.10646	10.98	0	0	0	0
-2.646	-16.16	0.23711	11.077	0	0	0	0
-2.6221	-16.155	0.36953	11.18	0	0	0	0
-2.6034	-16.147	0.50105	11.296	0	0	0	0
-2.5911	-16.136	0.63095	11.43	0	0	0	0
-2.5855	-16.121	0.76173	11.586	0	0	0	0
-2.5868	-16.099	0.89831	11.757	0	0	0	0
-2.5946	-16.069	1.045	11.929	0	0	0	0
-2.6075	-16.03	1.2026	12.097	0	0	0	0
-2.6235	-15.984	1.3682	12.26	0	0	0	0
-2.6398	-15.932	1.537	12.421	0	0	0	0
-2.654	-15.877	1.7033	12.576	0	0	0	0
-2.6633	-15.818	1.8604	12.717	0	0	0	0
-2.6648	-15.756	2.0028	12.837	1.9533	12.897	0	0
-2.6562	-15.689	2.1266	12.932	0	0	0	0
-2.636	-15.609	2.2297	13.003	0	0	0	0
-2.6039	-15.512	2.312	13.058	0	0	0	0
-2.5602	-15.397	2.376	13.106	0	0	0	0
-2.506	-15.272	2.4268	13.152	0	0	0	0
-2.444	-15.148	2.4703	13.201	0	0	0	0
-2.3781	-15.034	2.512	13.257	0	0	0	0
-2.3125	-14.932	2.5564	13.325	0	0	0	0
-2.2495	-14.841	2.6064	13.41	0	0	0	0
-2.1891	-14.757	2.6623	13.511	0	0	0	0
-2.1302	-14.674	2.7209	13.617	0	0	2.7461	13.672
-2.0727	-14.59	2.777	13.711	0	0	0	0
-2.0184	-14.506	2.8263	13.777	0	0	0	0
-1.9701	-14.421	2.8673	13.815	0	0	0	0
-1.9305	-14.335	2.9021	13.832	0	0	0	0
-1.9009	-14.247	2.9345	13.84	0	0	0	0
-1.8813	-14.155	2.9678	13.847	0	0	0	0
-1.8704	-14.056	3.0025	13.856	0	0	0	0
-1.8662	-13.951	3.037	13.864	0	0	0	0
-1.8662	-13.839	3.0692	13.872	0	0	0	0
-1.8677	-13.728	3.0981	13.878	0	0	0	0
-1.8678	-13.62	3.1233	13.883	0	0	0	0
-1.8639	-13.521	3.1445	13.887	0	0	0	0
-1.8542	-13.43	3.1609	13.89	0	0	0	0
-1.837	-13.349	3.1723	13.891	0	0	0	0
-1.8115	-13.28	3.1788	13.892	0	0	0	0
-1.7772	-13.221	3.1805	13.892	0	0	0	0
-1.7341	-13.167	3.1775	13.891	0	0	0	0
-1.6829	-13.112	3.1691	13.889	0	0	0	0
-1.6249	-13.05	3.1547	13.886	0	0	0	0
-1.5609	-12.98	3.1341	13.882	0	0	0	0
-1.4895	-12.904	3.1083	13.878	0	0	0	0
-1.4077	-12.828	3.0803	13.875	0	0	0	0
-1.312	-12.755	3.0531	13.874	0	0	0	0
-1.2003	-12.692	3.027	13.876	0	0	0	0
-1.073	-12.642	2.9994	13.881	0	0	0	0
-0.93436	-12.607	2.9657	13.888	0	0	0	0
-0.79056	-12.582	2.9213	13.893	0	0	0	0
-0.64756	-12.565	2.8629	13.893	0	0	0	0
-0.50963	-12.549	2.7898	13.88	0	0	0	0
-0.37853	-12.529	2.7034	13.848	0	0	0	0
-0.2525	-12.502	2.6052	13.792	0	0	0	0
-0.12708	-12.467	2.4967	13.717	0	0	0	0
0.001642	-12.426	2.3789	13.63	0	0	0	0
0.13431	-12.378	2.2541	13.538	0	0	0	0
0.26791	-12.324	2.1249	13.44	0	0	0	0
0.39784	-12.261	1.9943	13.333	0	0	0	0
0.52105	-12.187	1.8658	13.221	0	0	0	0
0.63743	-12.1	1.7429	13.114	0	0	0	0
0.74865	-12.005	1.6278	13.019	0	0	0	0
0.85662	-11.902	1.5216	12.942	0	0	0	0
0.96302	-11.796	1.4243	12.881	0	0	0	0
1.0691	-11.687	1.3341	12.831	1.0116	-11.729	0	0
1.1752	-11.576	1.2482	12.782	0	0	0	0
1.2795	-11.466	1.1644	12.727	0	0	0	0
1.3781	-11.362	1.0834	12.67	0	0	0	0
1.4665	-11.27	1.0081	12.615	0	0	0	0
1.542	-11.195	0.94133	12.569	0	0	0	0
1.6054	-11.137	0.88339	12.534	0	0	0	0
1.6595	-11.093	0.83232	12.513	0	0	0	0
1.708	-11.056	0.78443	12.511	0	0	0	0
1.7529	-11.021	0.73525	12.533	0	0	0	0
1.7946	-10.987	0.68099	12.578	0	0	0	0
1.8312	-10.953	0.6198	12.64	0	0	0	0
1.8612	-10.923	0.55215	12.704	0	0	0	0
1.8839	-10.896	0.48088	12.756	0	0	0	0
1.9006	-10.87	0.41027	12.788	0	0	0	0
1.9125	-10.845	0.34419	12.798	0	0	0	0
1.9209	-10.818	0.28476	12.788	0	0	0	0
1.9266	-10.791	0.2328	12.766	0	0	1.932	-10.787
1.9308	-10.763	0.18864	12.743	0	0	0	0
1.9351	-10.732	0.15178	12.727	0	0	0	0
1.9414	-10.699	0.12047	12.719	0	0	0	0
1.9513	-10.662	0.091485	12.72	0	0	0	0
1.966	-10.623	0.060745	12.727	0	0	0	0
1.9853	-10.583	0.023889	12.741	0	0	0	0
2.0075	-10.548	-0.023228	12.761	0	0	0	0
2.0302	-10.52	-0.083399	12.788	0	0	0	0
2.0511	-10.501	-0.1562	12.822	0	0	0	0
2.0688	-10.489	-0.23745	12.861	0	0	0	0
2.0834	-10.483	-0.32126	12.9	0	0	0	0
2.0954	-10.477	-0.40281	12.931	0	0	0	0
2.106	-10.471	-0.47934	12.946	0	0	0	0
2.1156	-10.461	-0.54936	12.933	0	0	0	0
2.1246	-10.445	-0.61244	12.887	0	0	0	0
2.133	-10.425	-0.67064	12.812	0	0	0	0
2.141	-10.403	-0.72961	12.716	0	0	0	0
2.1485	-10.384	-0.79712	12.613	0	0	0	0
2.1553	-10.373	-0.87985	12.514	0	0	0	0
2.1611	-10.374	-0.98037	12.428	0	0	0	0
2.1651	-10.39	-1.0959	12.361	0	0	0	0
2.1657	-10.422	-1.2197	12.316	0	0	0	0
2.1615	-10.471	-1.3452	12.286	0	0	0	0
2.1516	-10.537	-1.4688	12.263	0	0	0	0
2.1357	-10.615	-1.5902	12.235	0	0	0	0
2.1138	-10.703	-1.7114	12.194	0	0	0	0
2.0861	-10.796	-1.834	12.132	0	0	0	0
2.0528	-10.892	-1.959	12.042	0	0	0	0
2.0149	-10.987	-2.0865	11.926	0	0	0	0
1.9743	-11.077	-2.2168	11.794	0	0	0	0
1.9333	-11.159	-2.3515	11.658	0	0	0	0
1.8942	-11.234	-2.4928	11.529	0	0	0	0
1.858	-11.304	-2.6424	11.407	0	0	0	0
1.8245	-11.371	-2.8011	11.292	0	0	0	0
1.7929	-11.436	-2.9687	11.181	0	0	0	0
1.762	-11.502	-3.143	11.074	0	0	0	0
1.7301	-11.57	-3.3209	10.974	0	0	0	0
1.6961	-11.642	-3.4989	10.883	0	0	0	0
1.6604	-11.715	-3.6742	10.801	0	0	0	0
1.624	-11.788	-3.8443	10.722	0	0	0	0
1.5889	-11.857	-4.0069	10.641	0	0	0	0
1.5564	-11.923	-4.1594	10.553	0	0	0	0
1.5272	-11.984	-4.2993	10.46	0	0	0	0
1.5019	-12.04	-4.424	10.365	0	0	0	0
1.4807	-12.089	-4.532	10.269	0	0	0	0
1.4642	-12.133	-4.624	10.174	0	0	0	0
1.4523	-12.176	-4.7038	10.08	0	0	0	0
1.4444	-12.218	-4.7769	9.9853	0	0	0	0
1.4392	-12.264	-4.8477	9.8882	0	0	0	0
