## Supplementary material for "How to control unpredictable others in court-net sports": International match data: n6_3_2.txt

-1.095	-12.089	3.6577	11.705	0	0	-1.0917	-12.072
-1.0977	-12.066	3.6661	11.669	0	0	0	0
-1.1015	-12.032	3.6733	11.602	0	0	0	0
-1.1076	-11.988	3.6802	11.501	0	0	0	0
-1.1169	-11.934	3.687	11.373	0	0	0	0
-1.1304	-11.874	3.6933	11.231	0	0	0	0
-1.1486	-11.811	3.6989	11.095	0	0	0	0
-1.1714	-11.748	3.7041	10.981	0	0	0	0
-1.1985	-11.688	3.7099	10.896	0	0	0	0
-1.2287	-11.633	3.7172	10.844	0	0	0	0
-1.2607	-11.588	3.7264	10.821	0	0	0	0
-1.294	-11.551	3.7374	10.822	0	0	0	0
-1.3288	-11.52	3.7494	10.838	0	0	0	0
-1.3657	-11.491	3.762	10.861	0	0	0	0
-1.4056	-11.463	3.7751	10.882	0	0	0	0
-1.4495	-11.437	3.7883	10.897	0	0	0	0
-1.4974	-11.416	3.8004	10.906	3.824	10.876	0	0
-1.5476	-11.401	3.8101	10.907	0	0	0	0
-1.5966	-11.397	3.817	10.906	0	0	0	0
-1.6409	-11.403	3.8217	10.902	0	0	0	0
-1.6779	-11.42	3.8257	10.9	0	0	0	0
-1.7064	-11.446	3.8306	10.898	0	0	0	0
-1.726	-11.475	3.838	10.897	0	0	0	0
-1.7381	-11.504	3.849	10.898	0	0	0	0
-1.7452	-11.531	3.8637	10.9	0	0	0	0
-1.7509	-11.555	3.8807	10.902	0	0	0	0
-1.759	-11.58	3.8976	10.905	0	0	0	0
-1.7728	-11.609	3.912	10.907	0	0	0	0
-1.7946	-11.645	3.9227	10.909	0	0	3.924	10.876
-1.8248	-11.689	3.9295	10.91	0	0	0	0
-1.8626	-11.74	3.9331	10.91	0	0	0	0
-1.9066	-11.798	3.9343	10.91	0	0	0	0
-1.9546	-11.863	3.9334	10.908	0	0	0	0
-2.0036	-11.93	3.9306	10.906	0	0	0	0
-2.0493	-11.996	3.9257	10.903	0	0	0	0
-2.0881	-12.055	3.9186	10.9	0	0	0	0
-2.1183	-12.103	3.9094	10.899	0	0	0	0
-2.1403	-12.136	3.8992	10.901	0	0	0	0
-2.1545	-12.157	3.8902	10.909	0	0	0	0
-2.1614	-12.17	3.8853	10.926	0	0	0	0
-2.1612	-12.177	3.886	10.953	0	0	0	0
-2.1532	-12.182	3.8909	10.99	0	0	0	0
-2.1355	-12.185	3.8958	11.034	0	0	0	0
-2.1045	-12.186	3.8938	11.077	0	0	0	0
-2.056	-12.187	3.878	11.118	0	0	0	0
-1.9869	-12.187	3.8426	11.155	0	0	0	0
-1.8978	-12.188	3.7847	11.193	0	0	0	0
-1.7924	-12.193	3.7041	11.236	0	0	0	0
-1.6761	-12.201	3.6029	11.289	0	0	0	0
-1.5527	-12.213	3.4852	11.354	0	0	0	0
-1.4248	-12.228	3.357	11.432	0	0	0	0
-1.2941	-12.241	3.2264	11.514	0	0	0	0
-1.1622	-12.248	3.1018	11.589	0	0	0	0
-1.0314	-12.242	2.9885	11.651	0	0	0	0
-0.90428	-12.219	2.8879	11.696	0	0	0	0
-0.78422	-12.177	2.7978	11.728	0	0	0	0
-0.67459	-12.118	2.7144	11.746	0	0	0	0
-0.57791	-12.044	2.6319	11.752	0	0	0	0
-0.49448	-11.961	2.5428	11.745	0	0	0	0
-0.42174	-11.872	2.4401	11.73	0	0	0	0
-0.35497	-11.778	2.32	11.711	0	0	0	0
-0.28892	-11.679	2.1832	11.695	0	0	0	0
-0.21966	-11.57	2.0334	11.685	0	0	0	0
-0.14611	-11.447	1.8758	11.683	0	0	0	0
-0.070312	-11.313	1.7154	11.687	0	0	0	0
0.003576	-11.172	1.556	11.69	0	0	0	0
0.071213	-11.032	1.4003	11.678	0	0	0	0
0.13032	-10.901	1.2511	11.645	0	0	0	0
0.18212	-10.783	1.1122	11.593	0	0	0	0
0.23117	-10.677	0.98722	11.537	0	0	0	0
0.28399	-10.574	0.87941	11.492	0	0	0	0
0.34671	-10.464	0.79025	11.466	0	0	0	0
0.42276	-10.342	0.71913	11.453	0	0	0	0
0.51167	-10.209	0.66376	11.443	0	0	0	0
0.60963	-10.072	0.62099	11.426	0	0	0	0
0.71192	-9.9381	0.58762	11.401	0	0	0	0
0.81464	-9.8124	0.5605	11.377	0.84529	-9.7339	0	0
0.91518	-9.6944	0.53634	11.362	0	0	0	0
1.0118	-9.5822	0.51201	11.364	0	0	0	0
1.1029	-9.4736	0.48492	11.385	0	0	0	0
1.1864	-9.3688	0.4533	11.427	0	0	0	0
1.2603	-9.2705	0.41647	11.486	0	0	0	0
1.3233	-9.1823	0.37506	11.558	0	0	0	0
1.375	-9.1077	0.33067	11.635	0	0	0	0
1.4161	-9.049	0.28478	11.714	0	0	0	0
1.4483	-9.0052	0.23804	11.789	0	0	0	0
1.4748	-8.9712	0.19035	11.858	0	0	0	0
1.4993	-8.9395	0.14175	11.92	0	0	1.4749	-8.9218
1.5252	-8.902	0.093504	11.976	0	0	0	0
1.5542	-8.8529	0.048121	12.026	0	0	0	0
1.587	-8.7904	0.008174	12.065	0	0	0	0
1.6235	-8.717	-0.024635	12.089	0	0	0	0
1.6636	-8.6386	-0.049846	12.098	0	0	0	0
1.7071	-8.5628	-0.068563	12.094	0	0	0	0
1.7539	-8.4966	-0.083134	12.083	0	0	0	0
1.8038	-8.4452	-0.095999	12.069	0	0	0	0
1.8573	-8.4105	-0.10846	12.057	0	0	0	0
1.9138	-8.39	-0.11958	12.055	0	0	0	0
1.9718	-8.3776	-0.12548	12.07	0	0	0	0
2.0286	-8.3666	-0.11973	12.105	0	0	0	0
2.0817	-8.3521	-0.095451	12.162	0	0	0	0
2.1289	-8.333	-0.048008	12.243	0	0	0	0
2.1682	-8.3121	0.023488	12.345	0	0	0	0
2.1984	-8.2946	0.11608	12.463	0	0	0	0
2.2196	-8.2854	0.22357	12.584	0	0	0	0
2.2335	-8.2876	0.33814	12.702	0	0	0	0
2.2413	-8.3026	0.45287	12.814	0	0	0	0
2.2433	-8.33	0.56297	12.917	0	0	0	0
2.2384	-8.3683	0.66474	13.004	0	0	0	0
2.2253	-8.4162	0.75521	13.069	0	0	0	0
2.2027	-8.4724	0.83356	13.108	0.82313	13.07	0	0
2.1709	-8.5339	0.90174	13.127	0	0	0	0
2.1314	-8.5948	0.96317	13.131	0	0	0	0
2.0867	-8.6489	1.0212	13.126	0	0	0	0
2.0393	-8.6925	1.0784	13.114	0	0	0	0
1.9922	-8.726	1.1356	13.098	0	0	0	0
1.9471	-8.7548	1.1916	13.081	0	0	0	0
1.904	-8.7877	1.2442	13.07	0	0	0	0
1.8601	-8.8336	1.2914	13.064	0	0	0	0
1.8114	-8.8974	1.3323	13.064	0	0	0	0
1.754	-8.9791	1.3679	13.068	0	0	0	0
1.6852	-9.0744	1.4003	13.075	0	0	0	0
1.6047	-9.1769	1.4317	13.087	0	0	0	0
1.5148	-9.2813	1.4641	13.104	0	0	0	0
1.4199	-9.3843	1.4988	13.129	0	0	1.5042	13.056
1.3255	-9.4829	1.5369	13.162	0	0	0	0
1.2366	-9.5748	1.5794	13.202	0	0	0	0
1.1567	-9.6587	1.6265	13.246	0	0	0	0
1.0883	-9.7336	1.677	13.292	0	0	0	0
1.0331	-9.7986	1.7266	13.335	0	0	0	0
0.99043	-9.8523	1.7708	13.371	0	0	0	0
0.95724	-9.895	1.8069	13.394	0	0	0	0
0.9284	-9.9292	1.8355	13.4	0	0	0	0
0.89744	-9.9591	1.8584	13.395	0	0	0	0
0.8575	-9.9891	1.8778	13.388	0	0	0	0
0.80294	-10.022	1.8954	13.387	0	0	0	0
0.73118	-10.058	1.9124	13.393	0	0	0	0
0.64383	-10.098	1.9282	13.403	0	0	0	0
0.54559	-10.143	1.9402	13.414	0	0	0	0
0.44208	-10.195	1.9453	13.423	0	0	0	0
0.33876	-10.253	1.94	13.428	0	0	0	0
0.24063	-10.318	1.9211	13.429	0	0	0	0
0.15116	-10.385	1.8868	13.427	0	0	0	0
0.071434	-10.45	1.8377	13.422	0	0	0	0
-4.1e-05	-10.508	1.7776	13.414	0	0	0	0
-0.067054	-10.56	1.7122	13.405	0	0	0	0
-0.13464	-10.606	1.6474	13.394	-0.090294	-10.549	0	0
-0.20758	-10.649	1.5879	13.38	0	0	0	0
-0.28895	-10.69	1.5372	13.359	0	0	0	0
-0.3794	-10.73	1.497	13.326	0	0	0	0
-0.47691	-10.768	1.4664	13.279	0	0	0	0
-0.5766	-10.803	1.4429	13.224	0	0	0	0
-0.6718	-10.83	1.424	13.165	0	0	0	0
-0.75677	-10.85	1.4081	13.109	0	0	0	0
-0.8292	-10.865	1.3941	13.057	0	0	0	0
-0.88994	-10.876	1.3815	13.009	0	0	0	0
-0.94091	-10.888	1.3693	12.965	0	0	0	0
-0.98389	-10.9	1.3567	12.924	0	0	0	0
-1.0209	-10.912	1.342	12.881	0	0	0	0
-1.0545	-10.921	1.3246	12.839	0	0	0	0
-1.0876	-10.925	1.3051	12.8	0	0	0	0
-1.1219	-10.924	1.2853	12.771	0	0	0	0
-1.1578	-10.917	1.2669	12.757	0	0	0	0
-1.1948	-10.907	1.2503	12.754	0	0	-1.1991	-10.876
-1.2333	-10.896	1.2345	12.753	0	0	0	0
-1.2734	-10.89	1.2182	12.741	0	0	0	0
-1.3153	-10.893	1.1996	12.705	0	0	0	0
-1.3584	-10.906	1.1779	12.641	0	0	0	0
-1.403	-10.928	1.1536	12.555	0	0	0	0
-1.4501	-10.959	1.1292	12.462	0	0	0	0
-1.5009	-10.997	1.1075	12.377	0	0	0	0
-1.5553	-11.038	1.0908	12.31	0	0	0	0
-1.6114	-11.082	1.0805	12.266	0	0	0	0
-1.6652	-11.128	1.0779	12.244	0	0	0	0
-1.7124	-11.177	1.0844	12.238	0	0	0	0
-1.7492	-11.233	1.1007	12.237	0	0	0	0
-1.7747	-11.296	1.1268	12.233	0	0	0	0
-1.7898	-11.365	1.1625	12.22	0	0	0	0
-1.7957	-11.435	1.2071	12.203	0	0	0	0
-1.7939	-11.5	1.2585	12.189	0	0	0	0
-1.7859	-11.556	1.3135	12.186	0	0	0	0
-1.7739	-11.602	1.3692	12.199	0	0	0	0
-1.7597	-11.64	1.4241	12.224	0	0	0	0
-1.7448	-11.675	1.4782	12.251	0	0	0	0
-1.7296	-11.712	1.5317	12.268	0	0	0	0
-1.7143	-11.753	1.5842	12.268	0	0	0	0
-1.6986	-11.796	1.6339	12.248	0	0	0	0
-1.6818	-11.844	1.6787	12.213	0	0	0	0
-1.6623	-11.897	1.7166	12.171	0	0	0	0
-1.6381	-11.956	1.7467	12.13	0	0	0	0
-1.6078	-12.022	1.7683	12.094	0	0	0	0
-1.5707	-12.091	1.7816	12.066	0	0	0	0
-1.5263	-12.163	1.7886	12.044	0	0	0	0
-1.4751	-12.236	1.7921	12.023	0	0	0	0
-1.4184	-12.311	1.7947	11.996	0	0	0	0
-1.3582	-12.388	1.7983	11.955	0	0	0	0
-1.2965	-12.471	1.8038	11.894	0	0	0	0
-1.2351	-12.557	1.8104	11.814	0	0	0	0
-1.1756	-12.647	1.8165	11.717	0	0	0	0
-1.1187	-12.734	1.8195	11.612	0	0	0	0
-1.0656	-12.816	1.8171	11.498	0	0	0	0
-1.0175	-12.888	1.8077	11.374	0	0	0	0
-0.97586	-12.947	1.7903	11.239	0	0	0	0
-0.94158	-12.991	1.7647	11.097	1.7649	11.11	0	0
-0.91432	-13.022	1.7306	10.952	0	0	0	0
-0.89285	-13.043	1.6887	10.815	0	0	0	0
-0.87569	-13.058	1.6412	10.696	0	0	0	0
-0.86163	-13.069	1.5921	10.599	0	0	0	0
-0.84968	-13.076	1.5451	10.524	0	0	0	0
-0.83897	-13.081	1.503	10.463	0	0	0	0
-0.82882	-13.084	1.4681	10.411	0	0	0	0
-0.81877	-13.088	1.4421	10.358	0	0	0	0
-0.80851	-13.096	1.4266	10.297	0	0	0	0
-0.79786	-13.11	1.4221	10.226	0	0	0	0
-0.78705	-13.131	1.4282	10.148	0	0	0	0
-0.77693	-13.159	1.4427	10.07	0	0	1.4297	9.9089
-0.76884	-13.193	1.4615	10.001	0	0	0	0
-0.76372	-13.234	1.4793	9.9454	0	0	0	0
-0.7613	-13.277	1.4902	9.9057	0	0	0	0
-0.75998	-13.319	1.4891	9.8819	0	0	0	0
-0.75778	-13.356	1.4724	9.872	0	0	0	0
-0.75376	-13.386	1.4378	9.8721	0	0	0	0
-0.74939	-13.406	1.3841	9.8762	0	0	0	0
-0.7485	-13.415	1.3113	9.8762	0	0	0	0
-0.75608	-13.415	1.2215	9.8622	0	0	0	0
-0.77709	-13.408	1.1189	9.8266	0	0	0	0
-0.81541	-13.395	1.0104	9.7711	0	0	0	0
-0.87253	-13.381	0.90401	9.7078	0	0	0	0
-0.94619	-13.369	0.80646	9.6533	0	0	0	0
-1.0306	-13.362	0.72083	9.6189	0	0	0	0
-1.1182	-13.359	0.64842	9.6073	0	0	0	0
-1.2017	-13.36	0.58979	9.6145	0	0	0	0
-1.2758	-13.363	0.54357	9.6335	0	0	0	0
-1.3385	-13.367	0.5064	9.6564	0	0	0	0
-1.3907	-13.368	0.47424	9.6772	0	0	0	0
-1.4351	-13.363	0.44303	9.6944	-1.429	-13.322	0	0
-1.4755	-13.349	0.40838	9.7103	0	0	0	0
-1.5155	-13.324	0.36658	9.7274	0	0	0	0
-1.5578	-13.288	0.31652	9.7474	0	0	0	0
-1.603	-13.246	0.26077	9.7693	0	0	0	0
-1.6486	-13.202	0.20515	9.7901	0	0	0	0
-1.6916	-13.162	0.15731	9.8081	0	0	0	0
-1.7294	-13.128	0.1246	9.8258	0	0	0	0
-1.7604	-13.101	0.11182	9.8504	0	0	0	0
-1.7837	-13.079	0.11998	9.8912	0	0	0	0
-1.7994	-13.058	0.14589	9.9561	0	0	0	0
-1.8086	-13.039	0.1828	10.046	0	0	0	0
-1.8128	-13.021	0.22324	10.156	0	0	0	0
-1.8135	-13.008	0.26216	10.277	0	0	0	0
-1.8122	-12.999	0.29772	10.405	0	0	0	0
-1.8106	-12.994	0.32982	10.542	0	0	0	0
-1.8102	-12.992	0.35891	10.691	0	0	0	0
-1.8131	-12.99	0.38527	10.853	0	0	0	0
-1.8214	-12.986	0.40914	11.024	0	0	-1.812	-12.931
-1.8371	-12.977	0.43128	11.198	0	0	0	0
-1.8613	-12.96	0.45313	11.368	0	0	0	0
-1.8936	-12.934	0.47599	11.524	0	0	0	0
-1.9317	-12.899	0.5005	11.653	0	0	0	0
-1.9728	-12.858	0.52716	11.745	0	0	0	0
-2.0142	-12.817	0.55664	11.8	0	0	0	0
-2.054	-12.781	0.58901	11.825	0	0	0	0
-2.0906	-12.753	0.6234	11.829	0	0	0	0
-2.1232	-12.732	0.65843	11.823	0	0	0	0
-2.1516	-12.718	0.69203	11.817	0	0	0	0
-2.1772	-12.706	0.72081	11.819	0	0	0	0
-2.2017	-12.694	0.73992	11.834	0	0	0	0
-2.227	-12.684	0.74367	11.858	0	0	0	0
-2.254	-12.676	0.72628	11.888	0	0	0	0
-2.2821	-12.673	0.68325	11.92	0	0	0	0
-2.3089	-12.675	0.61279	11.955	0	0	0	0
-2.331	-12.681	0.51655	11.992	0	0	0	0
-2.3445	-12.686	0.39946	12.03	0	0	0	0
-2.3457	-12.691	0.26916	12.072	0	0	0	0
-2.3319	-12.697	0.13423	12.12	0	0	0	0
-2.3012	-12.708	0.001486	12.177	0	0	0	0
-2.2529	-12.727	-0.12587	12.245	0	0	0	0
-2.1873	-12.758	-0.24801	12.326	0	0	0	0
-2.1054	-12.799	-0.3661	12.413	0	0	0	0
-2.0099	-12.85	-0.48018	12.489	0	0	0	0
-1.9046	-12.904	-0.58932	12.541	0	0	0	0
-1.7946	-12.959	-0.69268	12.563	-0.63303	12.583	0	0
-1.6856	-13.009	-0.78914	12.561	0	0	0	0
-1.5837	-13.053	-0.8765	12.548	0	0	0	0
-1.4932	-13.089	-0.95281	12.538	0	0	0	0
-1.416	-13.115	-1.0181	12.539	0	0	0	0
-1.3518	-13.135	-1.074	12.557	0	0	0	0
-1.2997	-13.15	-1.1222	12.587	0	0	0	0
-1.2584	-13.162	-1.1633	12.62	0	0	0	0
-1.226	-13.174	-1.1981	12.65	0	0	0	0
-1.1985	-13.188	-1.228	12.676	0	0	0	0
-1.1708	-13.205	-1.2555	12.704	0	0	0	0
-1.138	-13.226	-1.2823	12.739	0	0	0	0
-1.0972	-13.248	-1.309	12.78	0	0	0	0
-1.0486	-13.27	-1.3348	12.82	0	0	-1.3594	12.849
-0.99482	-13.292	-1.3588	12.85	0	0	0	0
-0.93945	-13.312	-1.3812	12.87	0	0	0	0
-0.88599	-13.333	-1.403	12.882	0	0	0	0
-0.83741	-13.358	-1.4256	12.892	0	0	0	0
-0.7964	-13.387	-1.4518	12.907	0	0	0	0
-0.76533	-13.42	-1.484	12.932	0	0	0	0
-0.7454	-13.454	-1.5237	12.974	0	0	0	0
-0.73562	-13.486	-1.5694	13.033	0	0	0	0
-0.73277	-13.514	-1.6176	13.104	0	0	0	0
-0.73228	-13.537	-1.664	13.174	0	0	0	0
-0.72906	-13.554	-1.7052	13.231	0	0	0	0
-0.718	-13.565	-1.7398	13.266	0	0	0	0
-0.69433	-13.57	-1.7661	13.279	0	0	0	0
-0.6541	-13.565	-1.7814	13.276	0	0	0	0
-0.59478	-13.551	-1.7821	13.269	0	0	0	0
-0.5158	-13.525	-1.7649	13.269	0	0	0	0
-0.41882	-13.487	-1.7284	13.282	0	0	0	0
-0.30783	-13.44	-1.6735	13.311	0	0	0	0
-0.18888	-13.389	-1.6039	13.357	0	0	0	0
-0.068574	-13.338	-1.526	13.411	0	0	0	0
0.047909	-13.294	-1.4462	13.462	0	0	0	0
0.15768	-13.256	-1.3693	13.499	0	0	0	0
0.26004	-13.219	-1.298	13.512	0	0	0	0
0.35681	-13.177	-1.2334	13.499	0	0	0	0
0.45203	-13.124	-1.1758	13.461	0	0	0	0
0.5498	-13.059	-1.1256	13.402	0	0	0	0
0.65226	-12.983	-1.0817	13.331	0	0	0	0
0.75903	-12.903	-1.0424	13.259	0	0	0	0
0.86749	-12.821	-1.006	13.195	0	0	0	0
0.97308	-12.742	-0.97116	13.147	0	0	0	0
1.07	-12.666	-0.93602	13.116	0	0	0	0
1.1532	-12.597	-0.89811	13.102	0	0	0	0
1.2198	-12.538	-0.85625	13.101	0	0	0	0
1.2701	-12.494	-0.81155	13.107	0	0	0	0
1.3064	-12.463	-0.76661	13.119	0	0	0	0
1.3317	-12.445	-0.72417	13.132	1.3242	-12.371	0	0
1.3498	-12.433	-0.68659	13.144	0	0	0	0
1.3643	-12.425	-0.65575	13.155	0	0	0	0
1.3779	-12.417	-0.63238	13.162	0	0	0	0
1.3929	-12.406	-0.6155	13.163	0	0	1.3955	-12.427
1.411	-12.387	-0.60288	13.157	0	0	0	0
1.434	-12.363	-0.59216	13.139	0	0	0	0
1.4626	-12.334	-0.58188	13.106	0	0	0	0
1.4964	-12.305	-0.57202	13.059	0	0	0	0
1.534	-12.281	-0.56388	12.999	0	0	0	0
1.5729	-12.263	-0.55899	12.933	0	0	0	0
1.6105	-12.248	-0.5572	12.871	0	0	0	0
1.6445	-12.234	-0.55586	12.822	0	0	0	0
1.6739	-12.219	-0.55075	12.789	0	0	0	0
1.6987	-12.204	-0.53715	12.773	0	0	0	0
1.7196	-12.188	-0.50951	12.773	0	0	0	0
1.7373	-12.171	-0.46147	12.789	0	0	0	0
1.7518	-12.155	-0.38759	12.82	0	0	0	0
1.7618	-12.141	-0.28593	12.865	0	0	0	0
1.764	-12.131	-0.1592	12.92	0	0	0	0
1.7552	-12.128	-0.014282	12.98	0	0	0	0
1.7326	-12.133	0.13881	13.04	0	0	0	0
1.6945	-12.15	0.28843	13.097	0	0	0	0
1.6398	-12.18	0.42352	13.144	0	0	0	0
1.5689	-12.224	0.53603	13.174	0	0	0	0
1.4837	-12.281	0.6225	13.182	0	0	0	0
1.388	-12.349	0.68428	13.168	0.7319	13.186	0	0
1.288	-12.42	0.72708	13.132	0	0	0	0
1.1912	-12.484	0.75932	13.081	0	0	0	0
1.1036	-12.533	0.7894	13.022	0	0	0	0
1.0271	-12.565	0.8231	12.959	0	0	0	0
0.95994	-12.581	0.86229	12.9	0	0	0	0
0.89733	-12.587	0.90544	12.846	0	0	0	0
0.83356	-12.589	0.94979	12.797	0	0	0	0
0.76395	-12.591	0.99327	12.753	0	0	0	0
0.68696	-12.597	1.0346	12.715	0	0	0	0
0.60439	-12.607	1.0727	12.686	0	0	0	0
0.51965	-12.62	1.1061	12.668	0	0	0	0
0.43601	-12.637	1.1334	12.659	0	0	0	0
0.35629	-12.655	1.1541	12.656	0	0	0	0
0.28245	-12.672	1.169	12.657	0	0	0	0
0.21463	-12.686	1.1789	12.66	0	0	0	0
0.1508	-12.694	1.1847	12.664	0	0	0	0
0.087622	-12.696	1.1874	12.668	0	0	0	0
0.021803	-12.696	1.1879	12.672	0	0	0	0
-0.048843	-12.694	1.187	12.676	0	0	0	0
-0.12469	-12.695	1.1852	12.68	0	0	0	0
-0.20421	-12.699	1.1828	12.683	0	0	0	0
-0.28439	-12.709	1.1802	12.684	0	0	1.1807	12.625
-0.3613	-12.724	1.1777	12.682	0	0	0	0
-0.43081	-12.741	1.176	12.671	0	0	0	0
-0.48949	-12.759	1.1764	12.65	0	0	0	0
-0.5357	-12.776	1.1805	12.614	0	0	0	0
-0.57007	-12.793	1.1906	12.561	0	0	0	0
-0.59517	-12.811	1.2089	12.495	0	0	0	0
-0.61517	-12.828	1.2363	12.426	0	0	0	0
-0.63548	-12.843	1.272	12.366	0	0	0	0
-0.66178	-12.853	1.3128	12.331	0	0	0	0
-0.6983	-12.857	1.3542	12.322	0	0	0	0
-0.74654	-12.858	1.3911	12.33	0	0	0	0
-0.80541	-12.861	1.4193	12.337	0	0	0	0
-0.87232	-12.869	1.4367	12.333	0	0	0	0
-0.94409	-12.883	1.4447	12.315	0	0	0	0
-1.0176	-12.9	1.4465	12.286	0	0	0	0
-1.0902	-12.915	1.4453	12.255	0	0	0	0
-1.1605	-12.926	1.4434	12.224	0	0	0	0
-1.2275	-12.933	1.4416	12.194	0	0	0	0
-1.2917	-12.939	1.44	12.166	0	0	0	0
-1.3551	-12.945	1.4375	12.138	0	0	0	0
-1.4215	-12.956	1.4327	12.116	0	0	0	0
-1.4941	-12.972	1.4235	12.107	0	0	0	0
-1.5732	-12.997	1.4072	12.12	0	0	0	0
-1.6559	-13.028	1.3813	12.159	0	0	0	0
-1.7372	-13.063	1.344	12.226	0	0	0	0
-1.8126	-13.099	1.2956	12.313	0	0	0	0
-1.879	-13.135	1.2383	12.409	0	0	0	0
-1.9354	-13.167	1.1753	12.507	0	0	0	0
-1.982	-13.197	1.1098	12.598	0	0	0	0
-2.021	-13.224	1.0451	12.678	0	0	0	0
-2.0555	-13.251	0.98293	12.741	0	0	0	0
-2.0898	-13.273	0.92383	12.784	0	0	0	0
-2.1283	-13.291	0.86778	12.811	0	0	0	0
-2.1736	-13.305	0.81535	12.826	-2.1065	-13.26	0	0
-2.2254	-13.314	0.76789	12.84	0	0	0	0
-2.2808	-13.323	0.72642	12.856	0	0	0	0
-2.3364	-13.335	0.69025	12.873	0	0	0	0
-2.39	-13.352	0.65707	12.884	0	0	0	0
-2.44	-13.372	0.62469	12.885	0	0	0	0
-2.4847	-13.392	0.59198	12.876	0	0	0	0
-2.5222	-13.409	0.55827	12.864	0	0	0	0
-2.5511	-13.421	0.52304	12.858	0	0	0	0
-2.5712	-13.427	0.48671	12.86	0	0	0	0
-2.5835	-13.429	0.45126	12.871	0	0	0	0
-2.5899	-13.428	0.41958	12.888	0	0	0	0
-2.5928	-13.427	0.39389	12.913	0	0	0	0
-2.5943	-13.424	0.37457	12.945	0	0	0	0
-2.5963	-13.42	0.36036	12.989	0	0	0	0
-2.6	-13.413	0.34911	13.044	0	0	-2.5816	-13.367
-2.6057	-13.404	0.33859	13.107	0	0	0	0
-2.6128	-13.391	0.32734	13.169	0	0	0	0
-2.6192	-13.375	0.31513	13.223	0	0	0	0
-2.6219	-13.357	0.30258	13.264	0	0	0	0
-2.6182	-13.339	0.29008	13.29	0	0	0	0
-2.6075	-13.322	0.2775	13.302	0	0	0	0
-2.5921	-13.305	0.26548	13.302	0	0	0	0
-2.5764	-13.288	0.25669	13.294	0	0	0	0
-2.5643	-13.271	0.25526	13.278	0	0	0	0
-2.5577	-13.256	0.26516	13.259	0	0	0	0
-2.5571	-13.24	0.28866	13.24	0	0	0	0
-2.5609	-13.225	0.3254	13.226	0	0	0	0
-2.566	-13.207	0.37288	13.223	0	0	0	0
-2.5685	-13.185	0.42791	13.238	0	0	0	0
-2.564	-13.159	0.48735	13.27	0	0	0	0
-2.5494	-13.129	0.54781	13.319	0	0	0	0
-2.5232	-13.099	0.60524	13.375	0	0	0	0
-2.4855	-13.073	0.65591	13.429	0	0	0	0
-2.4376	-13.054	0.69791	13.471	0.69454	13.458	0	0
-2.3806	-13.041	0.73131	13.499	0	0	0	0
-2.3159	-13.036	0.75722	13.511	0	0	0	0
-2.2454	-13.038	0.77718	13.504	0	0	0	0
-2.1721	-13.045	0.79256	13.479	0	0	0	0
-2.0998	-13.057	0.80394	13.435	0	0	0	0
-2.0325	-13.073	0.81117	13.374	0	0	0	0
-1.9728	-13.092	0.81451	13.305	0	0	0	0
-1.9222	-13.112	0.81524	13.24	0	0	0	0
-1.8807	-13.134	0.81518	13.191	0	0	0	0
-1.8477	-13.155	0.81572	13.162	0	0	0	0
-1.8212	-13.175	0.81758	13.154	0	0	0	0
-1.7987	-13.195	0.82073	13.163	0	0	0	0
-1.7781	-13.212	0.82442	13.183	0	0	0	0
-1.7583	-13.227	0.82757	13.206	0	0	0	0
-1.7387	-13.236	0.82917	13.228	0	0	0	0
-1.719	-13.241	0.8283	13.247	0	0	0	0
-1.6983	-13.242	0.82379	13.264	0	0	0.82339	13.217
-1.6767	-13.241	0.81429	13.28	0	0	0	0
-1.6547	-13.239	0.79865	13.295	0	0	0	0
-1.634	-13.239	0.77656	13.308	0	0	0	0
-1.6162	-13.244	0.7488	13.314	0	0	0	0
-1.6028	-13.256	0.7167	13.307	0	0	0	0
-1.5947	-13.275	0.68151	13.283	0	0	0	0
-1.5923	-13.298	0.64448	13.241	0	0	0	0
-1.5949	-13.325	0.60708	13.186	0	0	0	0
-1.6002	-13.35	0.57085	13.123	0	0	0	0
-1.6037	-13.373	0.53696	13.06	0	0	0	0
-1.5991	-13.389	0.50573	13.006	0	0	0	0
-1.5805	-13.394	0.47587	12.968	0	0	0	0
-1.5438	-13.384	0.44497	12.946	0	0	0	0
-1.4878	-13.357	0.41103	12.939	0	0	0	0
-1.4144	-13.313	0.37364	12.944	0	0	0	0
-1.3288	-13.257	0.3342	12.959	0	0	0	0
-1.239	-13.194	0.29594	12.978	0	0	0	0
-1.1534	-13.126	0.26292	12.997	0	0	0	0
-1.077	-13.057	0.23801	13.012	0	0	0	0
-1.0096	-12.988	0.22177	13.023	0	0	0	0
-0.9466	-12.917	0.21287	13.031	0	0	0	0
-0.88158	-12.842	0.20915	13.035	0	0	0	0
-0.80954	-12.764	0.20838	13.036	0	0	0	0
-0.72936	-12.684	0.20869	13.036	0	0	0	0
-0.64353	-12.605	0.20868	13.032	0	0	0	0
-0.55581	-12.525	0.20743	13.025	0	0	0	0
-0.46911	-12.443	0.20457	13.012	0	0	0	0
-0.38498	-12.353	0.20038	12.992	0	0	0	0
-0.30369	-12.252	0.19589	12.967	0	0	0	0
-0.22372	-12.14	0.19279	12.938	0	0	0	0
-0.14124	-12.017	0.19278	12.909	0	0	0	0
-0.051442	-11.889	0.19655	12.884	0	0	0	0
0.049332	-11.76	0.20315	12.867	0	0	0	0
0.16204	-11.633	0.21046	12.858	0	0	0	0
0.28403	-11.509	0.21654	12.858	0	0	0	0
0.40947	-11.391	0.22045	12.86	0	0	0	0
0.53162	-11.284	0.22184	12.857	0	0	0	0
0.64524	-11.189	0.22037	12.843	0	0	0	0
0.7474	-11.103	0.21593	12.817	0	0	0	0
0.83678	-11.023	0.20908	12.782	0.82662	-11.038	0	0
0.9127	-10.949	0.20101	12.739	0	0	0	0
0.97516	-10.883	0.19288	12.692	0	0	0	0
1.0259	-10.827	0.18506	12.641	0	0	0	0
1.0684	-10.779	0.17693	12.592	0	0	0	0
1.1066	-10.737	0.16699	12.55	0	0	0	0
1.1432	-10.7	0.1533	12.521	0	0	0	0
1.1791	-10.664	0.1344	12.508	0	0	0	0
1.2135	-10.626	0.11025	12.507	0	0	0	0
1.2448	-10.584	0.082488	12.51	0	0	0	0
1.2714	-10.533	0.053611	12.513	0	0	0	0
1.2928	-10.477	0.025768	12.516	0	0	0	0
1.3093	-10.418	5.9e-05	12.518	0	0	0	0
1.3222	-10.363	-0.023539	12.519	0	0	0	0
1.3331	-10.314	-0.045974	12.515	0	0	0	0
1.3429	-10.274	-0.068768	12.503	0	0	0	0
1.3519	-10.241	-0.093151	12.485	0	0	0	0
1.3601	-10.21	-0.11912	12.466	0	0	1.3548	-10.187
1.3671	-10.18	-0.14543	12.457	0	0	0	0
1.3729	-10.148	-0.17042	12.463	0	0	0	0
1.3774	-10.114	-0.19311	12.481	0	0	0	0
1.3806	-10.078	-0.2139	12.504	0	0	0	0
1.3829	-10.042	-0.23471	12.526	0	0	0	0
1.3847	-10.005	-0.25802	12.543	0	0	0	0
1.3862	-9.966	-0.28567	12.559	0	0	0	0
1.3878	-9.9252	-0.31767	12.575	0	0	0	0
1.3894	-9.8827	-0.35185	12.595	0	0	0	0
1.3913	-9.8402	-0.38486	12.615	0	0	0	0
1.3938	-9.8002	-0.41401	12.629	0	0	0	0
1.3975	-9.7644	-0.43852	12.634	0	0	0	0
1.4029	-9.7323	-0.4597	12.626	0	0	0	0
1.4099	-9.702	-0.48033	12.609	0	0	0	0
1.4182	-9.6731	-0.50395	12.584	0	0	0	0
1.4262	-9.6494	-0.53488	12.557	0	0	0	0
1.4323	-9.6369	-0.57817	12.532	0	0	0	0
1.4343	-9.6403	-0.63841	12.508	0	0	0	0
1.4308	-9.662	-0.71803	12.488	0	0	0	0
1.4211	-9.7035	-0.81661	12.471	0	0	0	0
1.406	-9.7652	-0.93213	12.455	0	0	0	0
1.3874	-9.8455	-1.0618	12.435	0	0	0	0
1.3676	-9.941	-1.2011	12.405	0	0	0	0
1.3478	-10.047	-1.3432	12.358	0	0	0	0
1.3288	-10.158	-1.4815	12.292	0	0	0	0
1.3099	-10.272	-1.6136	12.206	0	0	0	0
1.2894	-10.387	-1.7425	12.11	0	0	0	0
1.2653	-10.502	-1.8737	12.013	0	0	0	0
1.2371	-10.614	-2.0116	11.923	0	0	0	0
1.2059	-10.722	-2.1567	11.838	0	0	0	0
1.1741	-10.823	-2.3055	11.752	0	0	0	0
1.1444	-10.915	-2.4535	11.655	0	0	0	0
1.1181	-10.997	-2.598	11.543	0	0	0	0
1.0956	-11.071	-2.7407	11.416	-2.7119	11.388	0	0
1.076	-11.134	-2.8862	11.281	0	0	0	0
1.0579	-11.187	-3.0386	11.145	0	0	0	0
1.0399	-11.233	-3.1982	11.017	0	0	0	0
1.0212	-11.273	-3.3605	10.905	0	0	0	0
1.0017	-11.313	-3.5164	10.814	0	0	0	0
0.98164	-11.354	-3.6567	10.745	0	0	0	0
0.96152	-11.399	-3.7768	10.694	0	0	0	0
0.94138	-11.447	-3.8785	10.659	0	0	0	0
0.92094	-11.503	-3.9673	10.636	0	0	-3.9016	10.6
0.90023	-11.568	-4.0485	10.621	0	0	0	0
0.88008	-11.64	-4.1253	10.61	0	0	0	0
0.8617	-11.719	-4.1991	10.6	0	0	0	0
0.84609	-11.803	-4.2707	10.589	0	0	0	0
0.8338	-11.888	-4.3408	10.573	0	0	0	0
0.82481	-11.971	-4.4083	10.55	0	0	0	0
0.81794	-12.043	-4.4708	10.52	0	0	0	0
0.81103	-12.099	-4.5256	10.483	0	0	0	0
0.80191	-12.136	-4.5711	10.442	0	0	0	0
0.78909	-12.156	-4.6081	10.404	0	0	0	0
0.77191	-12.164	-4.639	10.375	0	0	0	0
0.75055	-12.166	-4.6667	10.363	0	0	0	0
0.72658	-12.165	-4.6926	10.372	0	0	0	0
0.70336	-12.165	-4.7175	10.398	0	0	0	0
0.68529	-12.165	-4.7411	10.431	0	0	0	0
0.6764	-12.161	-4.7634	10.463	0	0	0	0
0.67933	-12.15	-4.7839	10.489	0	0	0	0
0.69537	-12.128	-4.8028	10.51	0	0	0	0
0.72522	-12.098	-4.8199	10.527	0	0	0	0
0.76903	-12.064	-4.8345	10.543	0	0	0	0
0.82537	-12.031	-4.8448	10.558	0	0	0	0
0.89055	-12.006	-4.8483	10.57	0	0	0	0
0.95968	-11.991	-4.8424	10.574	0	0	0	0
1.0284	-11.987	-4.8251	10.565	0	0	0	0
1.0938	-11.995	-4.7953	10.545	0	0	0	0
1.1548	-12.013	-4.7519	10.522	0	0	0	0
1.2127	-12.041	-4.6932	10.507	0	0	0	0
1.269	-12.073	-4.6176	10.502	0	0	0	0
1.3241	-12.108	-4.5255	10.506	0	0	0	0
1.3766	-12.141	-4.4197	10.518	0	0	0	0
1.4249	-12.17	-4.305	10.537	0	0	0	0
1.4681	-12.192	-4.1852	10.564	0	0	0	0
1.5069	-12.206	-4.0635	10.6	1.5192	-12.155	0	0
1.5433	-12.213	-3.9434	10.643	0	0	0	0
1.58	-12.212	-3.8294	10.693	0	0	0	0
1.6198	-12.205	-3.7257	10.744	0	0	0	0
1.6641	-12.19	-3.6334	10.79	0	0	0	0
1.7131	-12.168	-3.55	10.827	0	0	0	0
1.7668	-12.14	-3.4713	10.856	0	0	0	0
1.8244	-12.108	-3.3934	10.884	0	0	0	0
1.884	-12.075	-3.314	10.921	0	0	1.8654	-11.971
1.9433	-12.047	-3.2315	10.977	0	0	0	0
2.0004	-12.026	-3.1448	11.058	0	0	0	0
2.0552	-12.013	-3.0547	11.16	0	0	0	0
2.1092	-12.009	-2.9645	11.275	0	0	0	0
2.1634	-12.012	-2.8784	11.393	0	0	0	0
2.218	-12.019	-2.7992	11.506	0	0	0	0
2.2726	-12.025	-2.7283	11.607	0	0	0	0
2.3252	-12.028	-2.666	11.691	0	0	0	0
2.3729	-12.03	-2.6115	11.755	0	0	0	0
2.413	-12.03	-2.5626	11.799	0	0	0	0
2.4442	-12.028	-2.5162	11.831	0	0	0	0
2.4656	-12.022	-2.4671	11.858	0	0	0	0
2.4775	-12.011	-2.4076	11.892	0	0	0	0
2.4804	-11.993	-2.3302	11.941	0	0	0	0
2.4749	-11.97	-2.2301	12.01	0	0	0	0
2.4603	-11.941	-2.1085	12.096	0	0	0	0
2.4347	-11.909	-1.9717	12.198	0	0	0	0
2.3955	-11.874	-1.8278	12.31	0	0	0	0
2.3404	-11.84	-1.6827	12.431	0	0	0	0
2.2686	-11.811	-1.5379	12.553	0	0	0	0
2.1805	-11.79	-1.3903	12.669	0	0	0	0
2.0784	-11.781	-1.2344	12.775	0	0	0	0
1.9653	-11.784	-1.0667	12.871	0	0	0	0
1.8461	-11.794	-0.88882	12.955	0	0	0	0
1.7271	-11.809	-0.70688	13.027	0	0	0	0
1.6155	-11.825	-0.52789	13.089	0	0	0	0
1.518	-11.843	-0.35709	13.142	-0.31039	13.164	0	0
1.4376	-11.861	-0.19692	13.185	0	0	0	0
1.3736	-11.88	-0.047573	13.214	0	0	0	0
1.3223	-11.898	0.091604	13.229	0	0	0	0
1.2791	-11.914	0.22082	13.235	0	0	0	0
1.2391	-11.924	0.34009	13.239	0	0	0	0
1.197	-11.927	0.45034	13.251	0	0	0	0
1.1467	-11.922	0.55339	13.273	0	0	0	0
1.0827	-11.909	0.65084	13.307	0	0	0	0
1.0019	-11.89	0.7438	13.349	0	0	0	0
0.90469	-11.866	0.83335	13.397	0	0	0	0
0.79353	-11.841	0.92034	13.45	0	0	0	0
0.67272	-11.817	1.0049	13.506	0	0	0	0
0.54796	-11.795	1.0867	13.561	0	0	1.1302	13.531
0.42582	-11.772	1.1657	13.612	0	0	0	0
0.31288	-11.745	1.2428	13.659	0	0	0	0
0.215	-11.716	1.3194	13.706	0	0	0	0
0.136	-11.689	1.3957	13.76	0	0	0	0
0.076224	-11.67	1.4702	13.823	0	0	0	0
0.032335	-11.66	1.5407	13.894	0	0	0	0
-0.001287	-11.661	1.6043	13.961	0	0	0	0
-0.030779	-11.67	1.6596	14.018	0	0	0	0
-0.061601	-11.682	1.7062	14.059	0	0	0	0
-0.098071	-11.695	1.7452	14.084	0	0	0	0
-0.14322	-11.706	1.7777	14.095	0	0	0	0
-0.19833	-11.715	1.8062	14.097	0	0	0	0
-0.26204	-11.721	1.8334	14.096	0	0	0	0
-0.33029	-11.723	1.8623	14.095	0	0	0	0
-0.39735	-11.722	1.894	14.093	0	0	0	0
-0.45754	-11.72	1.9284	14.088	0	0	0	0
-0.50716	-11.715	1.9645	14.079	0	0	0	0
-0.54601	-11.71	2.0003	14.073	0	0	0	0
-0.57735	-11.705	2.0333	14.073	0	0	0	0
-0.60643	-11.701	2.06	14.077	0	0	0	0
-0.6384	-11.702	2.0776	14.083	0	0	0	0
-0.67661	-11.706	2.0851	14.086	0	0	0	0
-0.72196	-11.715	2.0836	14.088	0	0	0	0
-0.77341	-11.728	2.0755	14.09	0	0	0	0
-0.82884	-11.741	2.064	14.093	0	0	0	0
-0.8856	-11.753	2.0512	14.096	0	0	0	0
-0.94096	-11.76	2.0377	14.096	0	0	0	0
-0.99259	-11.76	2.0222	14.091	0	0	0	0
-1.0389	-11.755	2.003	14.079	0	0	0	0
-1.0796	-11.748	1.9785	14.06	0	0	0	0
-1.1163	-11.744	1.9479	14.035	0	0	0	0
-1.1524	-11.746	1.9109	14.009	0	0	0	0
-1.1924	-11.757	1.8669	13.987	0	0	0	0
-1.2399	-11.78	1.8154	13.973	0	0	0	0
-1.2963	-11.817	1.756	13.968	0	0	0	0
-1.3604	-11.867	1.6897	13.97	0	0	0	0
-1.429	-11.929	1.6178	13.973	0	0	0	0
-1.4976	-12	1.5414	13.972	0	0	0	0
-1.5618	-12.072	1.4618	13.958	0	0	0	0
-1.6182	-12.14	1.3793	13.921	0	0	0	0
-1.6645	-12.199	1.2931	13.855	0	0	0	0
-1.7	-12.249	1.2032	13.76	0	0	0	0
-1.7254	-12.288	1.1113	13.649	0	0	0	0
-1.743	-12.319	1.021	13.535	-1.748	-12.318	0	0
-1.756	-12.339	0.93721	13.429	0	0	0	0
-1.768	-12.351	0.86443	13.335	0	0	0	0
-1.7819	-12.354	0.80528	13.253	0	0	0	0
-1.7998	-12.352	0.75995	13.184	0	0	0	0
-1.8216	-12.346	0.72691	13.126	0	0	0	0
-1.8461	-12.338	0.70313	13.072	0	0	0	0
-1.8712	-12.328	0.68425	13.019	0	0	0	0
-1.8946	-12.317	0.66554	12.969	0	0	0	0
-1.9151	-12.305	0.64339	12.927	0	0	0	0
-1.9324	-12.294	0.61631	12.896	0	0	0	0
-1.947	-12.285	0.58499	12.882	0	0	0	0
-1.9598	-12.279	0.55122	12.889	0	0	0	0
-1.9718	-12.275	0.51672	12.913	0	0	0	0
-1.9834	-12.271	0.4824	12.949	0	0	0	0
-1.9945	-12.267	0.44791	12.989	0	0	0	0
-2.0042	-12.263	0.41173	13.027	0	0	0	0
-2.0117	-12.259	0.37236	13.062	0	0	0	0
-2.0163	-12.255	0.3294	13.098	0	0	0	0
-2.0173	-12.251	0.28405	13.134	0	0	-2.0126	-12.208
-2.0135	-12.246	0.23922	13.17	0	0	0	0
-2.0038	-12.239	0.19881	13.201	0	0	0	0
-1.9869	-12.229	0.16596	13.219	0	0	0	0
-1.9623	-12.218	0.14196	13.223	0	0	0	0
-1.9303	-12.206	0.12673	13.212	0	0	0	0
-1.8919	-12.191	0.11949	13.194	0	0	0	0
-1.8487	-12.174	0.11876	13.173	0	0	0	0
-1.803	-12.151	0.12211	13.156	0	0	0	0
-1.7568	-12.125	0.12595	13.148	0	0	0	0
-1.712	-12.095	0.12528	13.148	0	0	0	0
-1.6698	-12.062	0.11382	13.159	0	0	0	0
-1.6299	-12.026	0.084962	13.181	0	0	0	0
-1.5913	-11.989	0.033489	13.21	0	0	0	0
-1.5519	-11.955	-0.043366	13.242	0	0	0	0
-1.5091	-11.927	-0.14544	13.266	0	0	0	0
-1.4605	-11.909	-0.2694	13.272	0	0	0	0
-1.4045	-11.9	-0.40974	13.255	0	0	0	0
-1.342	-11.901	-0.56023	13.216	0	0	0	0
-1.2752	-11.912	-0.71489	13.165	0	0	0	0
-1.206	-11.932	-0.86912	13.113	0	0	0	0
-1.136	-11.961	-1.02	13.07	0	0	0	0
-1.0658	-11.999	-1.1654	13.044	0	0	0	0
-0.99635	-12.045	-1.3033	13.038	0	0	0	0
-0.92946	-12.095	-1.4312	13.045	0	0	0	0
-0.86717	-12.145	-1.5467	13.058	0	0	0	0
-0.81047	-12.192	-1.6488	13.067	0	0	0	0
-0.75923	-12.235	-1.7378	13.071	-1.7462	13.061	0	0
-0.71321	-12.278	-1.8157	13.07	0	0	0	0
-0.6727	-12.321	-1.8855	13.067	0	0	0	0
-0.63831	-12.364	-1.9494	13.068	0	0	0	0
-0.6098	-12.405	-2.0091	13.076	0	0	0	0
-0.58576	-12.446	-2.065	13.09	0	0	0	0
-0.56459	-12.487	-2.117	13.106	0	0	0	0
-0.54524	-12.526	-2.1639	13.121	0	0	0	0
-0.52726	-12.565	-2.2034	13.13	0	0	0	0
-0.51038	-12.605	-2.2342	13.137	0	0	0	0
-0.49437	-12.649	-2.2566	13.142	0	0	0	0
-0.47904	-12.698	-2.2723	13.151	0	0	0	0
-0.46387	-12.752	-2.2839	13.167	0	0	0	0
-0.44787	-12.811	-2.2936	13.195	0	0	0	0
-0.43002	-12.875	-2.3036	13.237	0	0	0	0
-0.41	-12.944	-2.3146	13.289	0	0	-2.3055	13.091
-0.38849	-13.015	-2.3271	13.343	0	0	0	0
-0.36668	-13.086	-2.341	13.384	0	0	0	0
-0.34565	-13.153	-2.3566	13.402	0	0	0	0
-0.32631	-13.213	-2.3751	13.393	0	0	0	0
-0.30968	-13.261	-2.3983	13.36	0	0	0	0
-0.29693	-13.294	-2.4273	13.314	0	0	0	0
-0.28919	-13.312	-2.461	13.265	0	0	0	0
-0.28726	-13.314	-2.497	13.225	0	0	0	0
-0.2911	-13.304	-2.5328	13.204	0	0	0	0
-0.29915	-13.284	-2.5672	13.206	0	0	0	0
-0.30818	-13.259	-2.5994	13.229	0	0	0	0
-0.31373	-13.232	-2.6294	13.268	0	0	0	0
-0.31114	-13.203	-2.6572	13.315	0	0	0	0
-0.29603	-13.169	-2.6814	13.361	0	0	0	0
-0.26424	-13.128	-2.6987	13.395	0	0	0	0
-0.21243	-13.079	-2.7042	13.415	0	0	0	0
-0.13915	-13.025	-2.6929	13.421	0	0	0	0
-0.045484	-12.969	-2.6621	13.421	0	0	0	0
0.064762	-12.914	-2.6113	13.42	0	0	0	0
0.1854	-12.859	-2.5417	13.422	0	0	0	0
0.30919	-12.806	-2.4564	13.425	0	0	0	0
0.42952	-12.757	-2.3602	13.42	0	0	0	0
0.54178	-12.717	-2.2578	13.4	0	0	0	0
0.6446	-12.689	-2.1518	13.365	0	0	0	0
0.74004	-12.674	-2.0426	13.322	0	0	0	0
0.83205	-12.67	-1.9306	13.276	0	0	0	0
0.92493	-12.674	-1.8168	13.233	0	0	0	0
1.0221	-12.683	-1.7023	13.194	0	0	0	0
1.1246	-12.699	-1.5882	13.161	0	0	0	0
1.2304	-12.721	-1.4766	13.136	0	0	0	0
1.3345	-12.752	-1.371	13.124	0	0	0	0
1.4309	-12.791	-1.2745	13.123	0	0	0	0
1.5157	-12.833	-1.19	13.129	0	0	0	0
1.5891	-12.875	-1.1197	13.133	0	0	0	0
1.6564	-12.913	-1.0643	13.127	1.6546	-12.897	0	0
1.7258	-12.944	-1.0215	13.109	0	0	0	0
1.8052	-12.971	-0.98729	13.083	0	0	0	0
1.8993	-12.996	-0.95664	13.051	0	0	0	0
2.0085	-13.025	-0.92517	13.019	0	0	0	0
2.1293	-13.067	-0.89016	12.992	0	0	0	0
2.2564	-13.128	-0.85045	12.973	0	0	2.2903	-12.989
2.3844	-13.21	-0.8057	12.963	0	0	0	0
2.5101	-13.314	-0.75594	12.959	0	0	0	0
2.6321	-13.435	-0.7021	12.954	0	0	0	0
2.75	-13.565	-0.64649	12.936	0	0	0	0
2.863	-13.693	-0.59204	12.894	0	0	0	0
2.9695	-13.809	-0.54099	12.819	0	0	0	0
3.0674	-13.906	-0.49491	12.713	0	0	0	0
3.1547	-13.985	-0.45557	12.591	0	0	0	0
3.2306	-14.05	-0.42458	12.472	0	0	0	0
3.2957	-14.104	-0.40262	12.372	0	0	0	0
3.3519	-14.149	-0.3891	12.304	0	0	0	0
3.4008	-14.185	-0.38252	12.273	0	0	0	0
3.4435	-14.214	-0.38126	12.279	0	0	0	0
3.4814	-14.24	-0.38438	12.314	0	0	0	0
3.5156	-14.263	-0.39247	12.369	0	0	0	0
3.5475	-14.29	-0.40777	12.431	0	0	0	0
3.5772	-14.32	-0.43374	12.49	0	0	0	0
3.604	-14.353	-0.47421	12.536	0	0	0	0
3.6271	-14.386	-0.53237	12.563	0	0	0	0
3.6464	-14.416	-0.60956	12.567	0	0	0	0
3.6627	-14.442	-0.70409	12.543	0	0	0	0
3.6767	-14.462	-0.81148	12.494	0	0	0	0
3.6893	-14.473	-0.92631	12.426	0	0	0	0
3.7006	-14.476	-1.0442	12.352	0	0	0	0
3.7095	-14.47	-1.1619	12.282	0	0	0	0
3.7136	-14.455	-1.2776	12.22	0	0	0	0
3.7109	-14.43	-1.3906	12.16	0	0	0	0
3.7	-14.398	-1.5039	12.096	0	0	0	0
3.6803	-14.36	-1.6217	12.024	0	0	0	0
3.6502	-14.318	-1.7461	11.943	0	0	0	0
3.608	-14.274	-1.8751	11.851	0	0	0	0
3.5515	-14.233	-2.0039	11.75	0	0	0	0
3.4794	-14.196	-2.1289	11.64	-2.151	11.614	0	0
3.3928	-14.167	-2.2488	11.524	0	0	0	0
3.2959	-14.145	-2.3643	11.403	0	0	0	0
3.1943	-14.127	-2.4769	11.281	0	0	0	0
3.0926	-14.11	-2.5884	11.166	0	0	0	0
2.9928	-14.091	-2.6979	11.063	0	0	0	0
2.8941	-14.066	-2.8021	10.976	0	0	0	0
2.7937	-14.036	-2.897	10.904	0	0	0	0
2.6896	-13.999	-2.9806	10.843	0	0	0	0
2.5818	-13.953	-3.0528	10.787	0	0	0	0
2.4728	-13.901	-3.1149	10.736	0	0	0	0
2.367	-13.844	-3.1687	10.688	0	0	-3.1398	10.734
2.2689	-13.788	-3.2156	10.646	0	0	0	0
2.1825	-13.737	-3.2562	10.615	0	0	0	0
2.1107	-13.695	-3.2906	10.599	0	0	0	0
2.054	-13.664	-3.3198	10.599	0	0	0	0
2.01	-13.645	-3.3453	10.612	0	0	0	0
1.9735	-13.637	-3.3682	10.634	0	0	0	0
1.9386	-13.638	-3.3884	10.658	0	0	0	0
1.9002	-13.646	-3.4058	10.676	0	0	0	0
1.8547	-13.658	-3.4205	10.686	0	0	0	0
1.8013	-13.673	-3.4343	10.688	0	0	0	0
1.7423	-13.687	-3.4493	10.683	0	0	0	0
1.6825	-13.697	-3.4679	10.678	0	0	0	0
1.6268	-13.699	-3.4909	10.676	0	0	0	0
1.5796	-13.688	-3.5166	10.678	0	0	0	0
1.5453	-13.664	-3.5412	10.68	0	0	0	0
1.5272	-13.625	-3.5613	10.682	0	0	0	0
1.526	-13.573	-3.5744	10.688	0	0	0	0
1.54	-13.511	-3.5788	10.706	0	0	0	0
1.5663	-13.442	-3.5722	10.738	0	0	0	0
1.6018	-13.367	-3.5521	10.782	0	0	0	0
1.6438	-13.287	-3.5165	10.835	0	0	0	0
1.691	-13.199	-3.4658	10.895	0	0	0	0
1.7433	-13.101	-3.4028	10.955	0	0	0	0
1.8004	-12.994	-3.3316	11.007	0	0	0	0
1.8608	-12.882	-3.2556	11.046	0	0	0	0
1.9222	-12.768	-3.177	11.075	0	0	0	0
1.9832	-12.653	-3.098	11.101	0	0	0	0
2.0441	-12.54	-3.0208	11.132	0	0	0	0
2.107	-12.429	-2.9481	11.169	0	0	0	0
2.1741	-12.322	-2.8817	11.208	0	0	0	0
2.2464	-12.216	-2.822	11.247	0	0	0	0
2.3229	-12.111	-2.7682	11.285	0	0	0	0
2.4018	-12.003	-2.7186	11.324	0	0	0	0
2.4823	-11.893	-2.6714	11.361	0	0	0	0
2.5664	-11.78	-2.6251	11.391	0	0	0	0
2.6571	-11.661	-2.5794	11.407	0	0	0	0
2.7567	-11.536	-2.5334	11.408	0	0	0	0
2.8651	-11.402	-2.4843	11.397	0	0	0	0
2.9797	-11.261	-2.428	11.38	0	0	0	0
3.0966	-11.113	-2.3615	11.368	0	0	0	0
3.2124	-10.963	-2.2836	11.368	0	0	0	0
3.325	-10.815	-2.1961	11.382	0	0	0	0
3.4332	-10.672	-2.1031	11.408	0	0	0	0
3.5354	-10.535	-2.0093	11.446	0	0	0	0
3.6304	-10.402	-1.919	11.497	3.6938	-10.371	0	0
3.7185	-10.268	-1.8352	11.559	0	0	0	0
3.8017	-10.133	-1.7596	11.629	0	0	0	0
3.8821	-9.9953	-1.6913	11.7	0	0	0	0
3.9602	-9.8616	-1.6268	11.765	0	0	0	0
4.0339	-9.7374	-1.5613	11.819	0	0	4.1025	-9.5852
4.1004	-9.6245	-1.4911	11.858	0	0	0	0
4.1589	-9.5203	-1.4159	11.876	0	0	0	0
4.2101	-9.4217	-1.3386	11.872	0	0	0	0
4.2556	-9.3286	-1.2623	11.842	0	0	0	0
4.2976	-9.2431	-1.1892	11.788	0	0	0	0
4.3378	-9.1674	-1.1206	11.717	0	0	0	0
4.3775	-9.1025	-1.0589	11.638	0	0	0	0
4.4169	-9.0478	-1.006	11.562	0	0	0	0
4.4555	-9.0016	-0.96163	11.497	0	0	0	0
4.4928	-8.9615	-0.923	11.445	0	0	0	0
4.5279	-8.9255	-0.88447	11.405	0	0	0	0
4.5609	-8.8915	-0.83843	11.38	0	0	0	0
4.5928	-8.8568	-0.77737	11.368	0	0	0	0
4.6254	-8.818	-0.6962	11.367	0	0	0	0
4.6599	-8.7719	-0.59372	11.367	0	0	0	0
4.6959	-8.7175	-0.47242	11.367	0	0	0	0
4.7311	-8.6568	-0.33756	11.366	0	0	0	0
4.7627	-8.5952	-0.19589	11.37	0	0	0	0
4.7887	-8.5392	-0.053747	11.387	0	0	0	0
4.8074	-8.4948	0.083848	11.422	0	0	0	0
4.8176	-8.4665	0.21195	11.474	0	0	0	0
4.8186	-8.4557	0.32572	11.535	0	0	0	0
4.8103	-8.4599	0.42279	11.593	0	0	0	0
4.7934	-8.4739	0.50409	11.634	0	0	0	0
4.7685	-8.491	0.57264	11.653	0	0	0	0
4.7355	-8.5063	0.63306	11.657	0	0	0	0
4.6938	-8.5182	0.69096	11.655	0	0	0	0
4.6422	-8.5284	0.75136	11.66	0	0	0	0
4.5802	-8.5411	0.81719	11.678	0	0	0	0
4.5083	-8.5602	0.88938	11.717	0	0	0	0
4.4289	-8.5882	0.96875	11.782	0	0	0	0
4.3456	-8.6245	1.057	11.877	0	0	0	0
4.2621	-8.6666	1.1547	12.008	0	0	0	0
4.1807	-8.7105	1.2591	12.172	0	0	0	0
4.1013	-8.7517	1.3645	12.357	0	0	0	0
4.0218	-8.7876	1.4643	12.541	0	0	0	0
3.9388	-8.8194	1.5541	12.704	0	0	0	0
3.8492	-8.851	1.6321	12.832	0	0	0	0
3.7513	-8.8881	1.6991	12.918	0	0	0	0
3.647	-8.9357	1.7579	12.959	0	0	0	0
3.5418	-8.9969	1.812	12.962	0	0	0	0
3.4418	-9.0729	1.8649	12.938	0	0	0	0
3.351	-9.1635	1.9202	12.906	0	0	0	0
3.2688	-9.2691	1.9809	12.878	0	0	0	0
3.1904	-9.39	2.0494	12.868	0	0	0	0
3.1097	-9.5254	2.1264	12.884	2.1479	12.806	0	0
3.0224	-9.673	2.2105	12.922	0	0	0	0
2.9267	-9.8294	2.2986	12.971	0	0	0	0
2.8242	-9.9889	2.3855	13.013	0	0	0	0
2.7192	-10.142	2.4652	13.029	0	0	0	0
2.6183	-10.278	2.5335	13.013	0	0	0	0
2.5276	-10.387	2.5883	12.97	0	0	0	0
2.4497	-10.471	2.6293	12.916	0	0	0	0
2.3824	-10.538	2.6575	12.867	0	0	0	0
2.321	-10.597	2.6751	12.834	0	0	0	0
2.2597	-10.656	2.6847	12.82	0	0	0	0
2.1929	-10.719	2.689	12.824	0	0	0	0
2.1166	-10.791	2.6904	12.839	0	0	0	0
2.0299	-10.874	2.6914	12.86	0	0	0	0
1.9353	-10.969	2.6938	12.883	0	0	2.6847	12.886
1.838	-11.071	2.6992	12.907	0	0	0	0
1.7432	-11.172	2.7083	12.934	0	0	0	0
1.6553	-11.268	2.721	12.964	0	0	0	0
1.5772	-11.353	2.7355	12.997	0	0	0	0
1.511	-11.426	2.749	13.028	0	0	0	0
1.4579	-11.486	2.759	13.049	0	0	0	0
1.4179	-11.53	2.7641	13.054	0	0	0	0
1.3883	-11.562	2.7642	13.042	0	0	0	0
1.363	-11.586	2.7608	13.012	0	0	0	0
1.3341	-11.606	2.7572	12.968	0	0	0	0
1.293	-11.627	2.7569	12.91	0	0	0	0
1.2327	-11.652	2.7628	12.842	0	0	0	0
1.1491	-11.679	2.7754	12.766	0	0	0	0
1.0437	-11.708	2.7926	12.691	0	0	0	0
0.92389	-11.739	2.81	12.629	0	0	0	0
0.79976	-11.771	2.8238	12.591	0	0	0	0
0.67923	-11.8	2.831	12.579	0	0	0	0
0.56451	-11.826	2.8302	12.581	0	0	0	0
0.45179	-11.848	2.821	12.583	0	0	0	0
0.33388	-11.868	2.8041	12.568	0	0	0	0
0.20408	-11.89	2.7803	12.53	0	0	0	0
0.059764	-11.919	2.7509	12.467	0	0	0	0
-0.096112	-11.961	2.7175	12.386	0	0	0	0
-0.25695	-12.019	2.6817	12.294	0	0	0	0
-0.41726	-12.092	2.6437	12.199	0	0	0	0
-0.57622	-12.177	2.6026	12.106	0	0	0	0
-0.7375	-12.267	2.5585	12.022	0	0	0	0
-0.90638	-12.355	2.513	11.952	0	0	0	0
-1.0866	-12.437	2.4697	11.9	0	0	0	0
-1.2776	-12.511	2.4316	11.867	0	0	0	0
-1.4737	-12.58	2.4002	11.854	0	0	0	0
-1.6664	-12.649	2.3748	11.86	0	0	0	0
-1.8495	-12.722	2.3533	11.884	0	0	0	0
-2.0211	-12.799	2.3327	11.925	0	0	0	0
-2.1841	-12.882	2.3101	11.978	0	0	0	0
-2.3444	-12.967	2.2835	12.035	0	0	0	0
-2.508	-13.053	2.2509	12.084	0	0	0	0
-2.679	-13.136	2.2104	12.115	-4.0088	-11.604	0	0
-2.8581	-13.216	2.1597	12.124	0	0	-4.0128	-11.675
-3.0424	-13.293	2.098	12.115	0	0	0	0
-3.2277	-13.368	2.0264	12.094	0	0	0	0
