## Supplementary material for "How to control unpredictable others in court-net sports": International match data: n6_3_3.txt

0.49175	-12.086	-2.2705	10.437	0	0	0.49389	-12.057
0.46628	-11.989	-2.2554	10.425	0	0	0	0
0.43916	-11.909	-2.2492	10.397	0	0	0	0
0.41127	-11.848	-2.2517	10.352	0	0	0	0
0.38293	-11.808	-2.2612	10.288	0	0	0	0
0.35345	-11.786	-2.2739	10.213	0	0	0	0
0.32144	-11.777	-2.2855	10.135	0	0	0	0
0.28564	-11.776	-2.2925	10.061	0	0	0	0
0.24588	-11.778	-2.294	9.9946	0	0	0	0
0.20345	-11.782	-2.2909	9.939	0	0	0	0
0.16026	-11.789	-2.2855	9.8975	0	0	0	0
0.11767	-11.8	-2.2798	9.8713	0	0	0	0
0.076467	-11.817	-2.2751	9.8583	0	0	0	0
0.037614	-11.84	-2.2718	9.8543	0	0	0	0
0.002004	-11.87	-2.2702	9.8539	0	0	0	0
-0.030156	-11.906	-2.2704	9.8515	0	0	0	0
-0.059421	-11.945	-2.2727	9.8411	0	0	0	0
-0.086763	-11.986	-2.2774	9.8169	0	0	0	0
-0.1131	-12.027	-2.2849	9.7742	0	0	0	0
-0.1388	-12.065	-2.2963	9.7111	-2.2937	9.7088	0	0
-0.16364	-12.102	-2.3127	9.6291	0	0	0	0
-0.18695	-12.139	-2.335	9.5343	0	0	0	0
-0.20793	-12.179	-2.3633	9.4353	0	0	0	0
-0.22575	-12.226	-2.3959	9.3415	0	0	0	0
-0.23932	-12.284	-2.4301	9.2608	0	0	0	0
-0.24719	-12.353	-2.4626	9.1988	0	0	0	0
-0.24818	-12.431	-2.4908	9.157	0	0	0	0
-0.24233	-12.509	-2.5127	9.1332	0	0	0	0
-0.2315	-12.58	-2.5276	9.1228	0	0	0	0
-0.21868	-12.636	-2.5363	9.1212	0	0	0	0
-0.20633	-12.674	-2.5403	9.1242	0	0	0	0
-0.19529	-12.699	-2.5413	9.1287	0	0	0	0
-0.18484	-12.715	-2.5408	9.1323	0	0	0	0
-0.17322	-12.732	-2.5398	9.133	0	0	0	0
-0.15838	-12.757	-2.5393	9.1294	0	0	0	0
-0.13887	-12.795	-2.5395	9.12	0	0	-2.5259	9.0875
-0.1147	-12.851	-2.5407	9.1045	0	0	0	0
-0.087093	-12.922	-2.5427	9.0835	0	0	0	0
-0.057534	-13.009	-2.545	9.06	0	0	0	0
-0.027247	-13.104	-2.5472	9.0382	0	0	0	0
0.002514	-13.201	-2.5495	9.0219	0	0	0	0
0.029855	-13.287	-2.5531	9.014	0	0	0	0
0.052197	-13.355	-2.5597	9.0169	0	0	0	0
0.067302	-13.405	-2.5717	9.0331	0	0	0	0
0.074765	-13.437	-2.5911	9.0644	0	0	0	0
0.076821	-13.457	-2.619	9.1092	0	0	0	0
0.078357	-13.467	-2.6547	9.1616	0	0	0	0
0.086666	-13.469	-2.6959	9.2125	0	0	0	0
0.11106	-13.467	-2.7385	9.2542	0	0	0	0
0.16162	-13.459	-2.7769	9.2835	0	0	0	0
0.24617	-13.445	-2.8055	9.3024	0	0	0	0
0.36614	-13.427	-2.8208	9.3162	0	0	0	0
0.51456	-13.405	-2.8207	9.3311	0	0	0	0
0.67858	-13.386	-2.8048	9.3531	0	0	0	0
0.84476	-13.372	-2.7738	9.3867	0	0	0	0
1.003	-13.367	-2.7283	9.4335	0	0	0	0
1.1486	-13.368	-2.6679	9.4927	0	0	0	0
1.2826	-13.372	-2.5921	9.5614	0	0	0	0
1.4114	-13.373	-2.5018	9.6357	0	0	0	0
1.5435	-13.37	-2.401	9.7119	0	0	0	0
1.6859	-13.362	-2.2949	9.7882	0	0	0	0
1.8412	-13.352	-2.1873	9.8636	0	0	0	0
2.0067	-13.343	-2.0798	9.9391	0	0	0	0
2.1781	-13.337	-1.9722	10.018	0	0	0	0
2.3526	-13.338	-1.8636	10.106	0	0	0	0
2.5296	-13.349	-1.7539	10.204	2.4356	-13.232	0	0
2.709	-13.369	-1.6453	10.305	0	0	0	0
2.8883	-13.394	-1.5425	10.402	0	0	0	0
3.0638	-13.421	-1.4501	10.484	0	0	0	0
3.2329	-13.447	-1.3715	10.544	0	0	0	0
3.3943	-13.474	-1.3074	10.579	0	0	0	0
3.5469	-13.501	-1.2555	10.596	0	0	0	0
3.6902	-13.527	-1.2124	10.609	0	0	0	0
3.8244	-13.55	-1.1752	10.633	0	0	0	0
3.9502	-13.568	-1.143	10.68	0	0	0	0
4.069	-13.58	-1.1155	10.76	0	0	0	0
4.1827	-13.585	-1.0926	10.877	0	0	4.0887	-13.513
4.2915	-13.584	-1.0736	11.025	0	0	0	0
4.3922	-13.576	-1.0571	11.192	0	0	0	0
4.4797	-13.563	-1.0414	11.358	0	0	0	0
4.5509	-13.55	-1.0246	11.499	0	0	0	0
4.6067	-13.54	-1.0055	11.6	0	0	0	0
4.6516	-13.535	-0.98439	11.654	0	0	0	0
4.6922	-13.531	-0.9631	11.67	0	0	0	0
4.7353	-13.523	-0.94423	11.662	0	0	0	0
4.7859	-13.506	-0.92899	11.644	0	0	0	0
4.8462	-13.479	-0.91633	11.63	0	0	0	0
4.9154	-13.442	-0.90314	11.625	0	0	0	0
4.9903	-13.402	-0.88445	11.635	0	0	0	0
5.0658	-13.366	-0.85474	11.663	0	0	0	0
5.1352	-13.337	-0.81053	11.705	0	0	0	0
5.1922	-13.319	-0.75243	11.76	0	0	0	0
5.234	-13.309	-0.68502	11.82	0	0	0	0
5.2621	-13.305	-0.61469	11.879	0	0	0	0
5.2804	-13.303	-0.5466	11.926	0	0	0	0
5.2918	-13.299	-0.48289	11.952	0	0	0	0
5.2971	-13.29	-0.42298	11.954	0	0	0	0
5.2948	-13.277	-0.3649	11.941	0	0	0	0
5.282	-13.26	-0.30624	11.927	0	0	0	0
5.2554	-13.241	-0.24465	11.93	-0.28775	11.774	0	0
5.2117	-13.222	-0.17858	11.958	0	0	0	0
5.1488	-13.2	-0.10783	12.015	0	0	0	0
5.0668	-13.175	-0.033126	12.089	0	0	0	0
4.9689	-13.149	0.044624	12.165	0	0	0	0
4.8605	-13.124	0.12445	12.229	0	0	0	0
4.7473	-13.106	0.20477	12.274	0	0	0	0
4.6335	-13.096	0.28263	12.3	0	0	0	0
4.5203	-13.095	0.35443	12.312	0	0	0	0
4.4072	-13.099	0.41768	12.312	0	0	0	0
4.293	-13.102	0.47171	12.303	0	0	0	0
4.1766	-13.099	0.51707	12.286	0	0	0	0
4.0574	-13.087	0.55476	12.264	0	0	0	0
3.9353	-13.069	0.58604	12.24	0	0	0	0
3.8111	-13.05	0.61289	12.22	0	0	0	0
3.6858	-13.037	0.63819	12.207	0	0	0	0
3.5604	-13.035	0.66539	12.207	0	0	0.63628	12.167
3.4358	-13.044	0.69776	12.223	0	0	0	0
3.3118	-13.061	0.73762	12.257	0	0	0	0
3.186	-13.081	0.78653	12.312	0	0	0	0
3.0545	-13.1	0.84544	12.387	0	0	0	0
2.9149	-13.116	0.91373	12.476	0	0	0	0
2.7682	-13.131	0.98783	12.57	0	0	0	0
2.6194	-13.147	1.0615	12.657	0	0	0	0
2.4737	-13.163	1.1285	12.726	0	0	0	0
2.3334	-13.178	1.1849	12.776	0	0	0	0
2.1973	-13.188	1.2297	12.806	0	0	0	0
2.0623	-13.191	1.2629	12.823	0	0	0	0
1.9246	-13.187	1.2855	12.832	0	0	0	0
1.7829	-13.179	1.3	12.835	0	0	0	0
1.6385	-13.17	1.3094	12.838	0	0	0	0
1.4943	-13.167	1.3177	12.841	0	0	0	0
1.3521	-13.17	1.3282	12.844	0	0	0	0
1.2104	-13.179	1.3433	12.847	0	0	0	0
1.0649	-13.192	1.3634	12.847	0	0	0	0
0.91061	-13.209	1.388	12.846	0	0	0	0
0.74466	-13.23	1.416	12.846	0	0	0	0
0.5678	-13.255	1.4458	12.846	0	0	0	0
0.38429	-13.282	1.4755	12.847	0	0	0	0
0.20024	-13.31	1.5032	12.848	0	0	0	0
0.02127	-13.339	1.5283	12.848	0	0	0	0
-0.14957	-13.37	1.5521	12.846	0	0	0	0
-0.31288	-13.4	1.5765	12.841	0	0	0	0
-0.47158	-13.429	1.6029	12.835	0	0	0	0
-0.62768	-13.453	1.6314	12.828	0	0	0	0
-0.78063	-13.467	1.6606	12.824	0	0	0	0
-0.92845	-13.464	1.6885	12.826	0	0	0	0
-1.0696	-13.441	1.7128	12.834	0	0	0	0
-1.2037	-13.395	1.7313	12.841	0	0	0	0
-1.3323	-13.329	1.7425	12.84	-1.293	-13.323	0	0
-1.4577	-13.248	1.7461	12.822	0	0	0	0
-1.582	-13.16	1.7431	12.783	0	0	0	0
-1.7068	-13.069	1.7354	12.726	0	0	0	0
-1.8323	-12.982	1.7256	12.655	0	0	0	0
-1.958	-12.902	1.7159	12.58	0	0	0	0
-2.0831	-12.83	1.7077	12.508	0	0	0	0
-2.206	-12.767	1.7011	12.443	0	0	0	0
-2.3245	-12.71	1.6954	12.387	0	0	0	0
-2.4367	-12.658	1.6897	12.335	0	0	0	0
-2.5414	-12.608	1.6832	12.287	0	0	0	0
-2.6378	-12.563	1.6755	12.242	0	0	0	0
-2.7264	-12.521	1.6671	12.201	0	0	0	0
-2.8085	-12.482	1.6585	12.169	0	0	-2.7819	-12.451
-2.8856	-12.444	1.6496	12.143	0	0	0	0
-2.9583	-12.404	1.6399	12.122	0	0	0	0
-3.0272	-12.361	1.6281	12.098	0	0	0	0
-3.0933	-12.315	1.6131	12.065	0	0	0	0
-3.1575	-12.269	1.595	12.018	0	0	0	0
-3.2198	-12.229	1.5746	11.956	0	0	0	0
-3.2795	-12.2	1.5531	11.883	0	0	0	0
-3.336	-12.183	1.532	11.805	0	0	0	0
-3.3882	-12.182	1.5126	11.729	0	0	0	0
-3.4349	-12.193	1.4973	11.666	0	0	0	0
-3.4747	-12.214	1.4887	11.627	0	0	0	0
-3.5064	-12.237	1.488	11.616	0	0	0	0
-3.5284	-12.257	1.4947	11.627	0	0	0	0
-3.539	-12.27	1.5074	11.651	0	0	0	0
-3.5379	-12.276	1.5249	11.677	0	0	0	0
-3.5271	-12.275	1.5476	11.702	0	0	0	0
-3.5106	-12.27	1.5758	11.725	0	0	0	0
-3.4926	-12.264	1.6093	11.748	0	0	0	0
-3.4759	-12.258	1.6468	11.776	0	0	0	0
-3.4613	-12.256	1.6867	11.81	0	0	0	0
-3.4481	-12.257	1.7282	11.853	0	0	0	0
-3.4355	-12.264	1.7712	11.904	0	0	0	0
-3.4225	-12.279	1.8162	11.963	0	0	0	0
-3.409	-12.301	1.8633	12.027	0	0	0	0
-3.3944	-12.328	1.9121	12.091	0	0	0	0
-3.378	-12.359	1.9613	12.149	0	0	0	0
-3.3583	-12.391	2.0086	12.193	0	0	0	0
-3.3332	-12.424	2.052	12.215	0	0	0	0
-3.3008	-12.461	2.0896	12.215	0	0	0	0
-3.2589	-12.504	2.1199	12.199	0	0	0	0
-3.206	-12.555	2.141	12.178	0	0	0	0
-3.1415	-12.618	2.1513	12.161	0	0	0	0
-3.065	-12.689	2.1503	12.154	0	0	0	0
-2.9776	-12.766	2.1377	12.155	0	0	0	0
-2.8816	-12.844	2.1139	12.161	0	0	0	0
-2.7801	-12.919	2.0801	12.165	0	0	0	0
-2.6759	-12.987	2.0387	12.166	0	0	0	0
-2.5718	-13.042	1.9928	12.163	0	0	0	0
-2.4705	-13.079	1.9457	12.152	0	0	0	0
-2.3748	-13.101	1.9	12.132	0	0	0	0
-2.2866	-13.116	1.8584	12.106	0	0	0	0
-2.2071	-13.136	1.8223	12.08	1.7786	11.991	0	0
-2.1361	-13.166	1.7913	12.061	0	0	0	0
-2.0727	-13.205	1.763	12.052	0	0	0	0
-2.0154	-13.251	1.734	12.052	0	0	0	0
-1.9626	-13.298	1.7015	12.056	0	0	0	0
-1.913	-13.342	1.6637	12.057	0	0	0	0
-1.8653	-13.379	1.6202	12.047	0	0	0	0
-1.8185	-13.41	1.5719	12.021	0	0	0	0
-1.771	-13.435	1.5215	11.977	0	0	0	0
-1.7216	-13.459	1.4737	11.921	0	0	0	0
-1.6699	-13.483	1.434	11.861	0	0	0	0
-1.6165	-13.508	1.4063	11.802	0	0	0	0
-1.5617	-13.533	1.3916	11.741	0	0	0	0
-1.5059	-13.558	1.3886	11.679	0	0	0	0
-1.4494	-13.584	1.3954	11.614	0	0	0	0
-1.3924	-13.611	1.4097	11.549	0	0	0	0
-1.3349	-13.641	1.4285	11.487	0	0	0	0
-1.2773	-13.672	1.4467	11.439	0	0	1.4745	11.337
-1.221	-13.704	1.4577	11.409	0	0	0	0
-1.1689	-13.735	1.4551	11.402	0	0	0	0
-1.125	-13.762	1.434	11.417	0	0	0	0
-1.0923	-13.783	1.3917	11.447	0	0	0	0
-1.071	-13.798	1.3279	11.488	0	0	0	0
-1.0596	-13.806	1.2441	11.53	0	0	0	0
-1.0563	-13.81	1.1442	11.567	0	0	0	0
-1.06	-13.81	1.0333	11.59	0	0	0	0
-1.0706	-13.808	0.91704	11.595	0	0	0	0
-1.0891	-13.804	0.80078	11.579	0	0	0	0
-1.1166	-13.798	0.68872	11.542	0	0	0	0
-1.154	-13.789	0.58408	11.489	0	0	0	0
-1.201	-13.779	0.48903	11.429	0	0	0	0
-1.2554	-13.766	0.40464	11.372	0	0	0	0
-1.313	-13.751	0.33128	11.325	0	0	0	0
-1.3692	-13.735	0.2688	11.292	0	0	0	0
-1.4202	-13.723	0.21647	11.276	0	0	0	0
-1.4644	-13.717	0.17314	11.278	0	0	0	0
-1.5021	-13.717	0.13784	11.3	0	0	0	0
-1.5351	-13.722	0.11016	11.343	0	0	0	0
-1.5668	-13.725	0.089727	11.405	0	0	0	0
-1.6017	-13.724	0.075178	11.482	-1.5926	-13.761	0	0
-1.6452	-13.715	0.064079	11.568	0	0	0	0
-1.7013	-13.699	0.054108	11.654	0	0	0	0
-1.7705	-13.681	0.044221	11.732	0	0	0	0
-1.8489	-13.665	0.034669	11.793	0	0	0	0
-1.9298	-13.659	0.026192	11.834	0	0	0	0
-2.0059	-13.665	0.019413	11.857	0	0	0	0
-2.0716	-13.681	0.014946	11.866	0	0	0	0
-2.1242	-13.703	0.013811	11.869	0	0	0	0
-2.1637	-13.725	0.01775	11.87	0	0	0	0
-2.1923	-13.744	0.029244	11.876	0	0	0	0
-2.2132	-13.76	0.051112	11.891	0	0	0	0
-2.2302	-13.771	0.085489	11.92	0	0	0	0
-2.2474	-13.779	0.13255	11.963	0	0	0	0
-2.2686	-13.785	0.19035	12.019	0	0	0	0
-2.297	-13.786	0.2565	12.08	0	0	-2.2779	-13.824
-2.3351	-13.782	0.32963	12.142	0	0	0	0
-2.3835	-13.774	0.40865	12.198	0	0	0	0
-2.4398	-13.764	0.49103	12.245	0	0	0	0
-2.4991	-13.756	0.57226	12.278	0	0	0	0
-2.5561	-13.755	0.64724	12.289	0	0	0	0
-2.6072	-13.765	0.71208	12.275	0	0	0	0
-2.6502	-13.788	0.7649	12.232	0	0	0	0
-2.6838	-13.822	0.8055	12.168	0	0	0	0
-2.708	-13.863	0.83539	12.096	0	0	0	0
-2.7241	-13.907	0.85802	12.033	0	0	0	0
-2.7355	-13.948	0.87856	11.991	0	0	0	0
-2.7463	-13.984	0.90284	11.972	0	0	0	0
-2.7599	-14.011	0.93585	11.979	0	0	0	0
-2.778	-14.03	0.9806	12.013	0	0	0	0
-2.8005	-14.04	1.0381	12.08	0	0	0	0
-2.8263	-14.044	1.1075	12.178	0	0	0	0
-2.854	-14.044	1.1859	12.297	0	0	0	0
-2.882	-14.041	1.2685	12.421	0	0	0	0
-2.9095	-14.037	1.3491	12.534	0	0	0	0
-2.936	-14.036	1.4221	12.624	0	0	0	0
-2.9615	-14.038	1.4842	12.691	0	0	0	0
-2.9854	-14.045	1.5346	12.738	0	0	0	0
-3.006	-14.058	1.5747	12.772	0	0	0	0
-3.0205	-14.073	1.607	12.801	0	0	0	0
-3.0259	-14.089	1.6338	12.827	0	0	0	0
-3.0195	-14.101	1.6571	12.854	0	0	0	0
-2.9994	-14.107	1.6789	12.885	0	0	0	0
-2.9655	-14.11	1.7015	12.922	0	0	0	0
-2.9196	-14.112	1.7269	12.968	0	0	0	0
-2.865	-14.116	1.7572	13.021	0	0	0	0
-2.8056	-14.121	1.7932	13.075	0	0	0	0
-2.746	-14.127	1.8351	13.12	0	0	0	0
-2.6905	-14.132	1.8821	13.157	0	0	0	0
-2.6425	-14.136	1.9329	13.19	0	0	0	0
-2.6036	-14.137	1.9863	13.231	0	0	0	0
-2.5736	-14.136	2.0407	13.288	0	0	0	0
-2.5513	-14.133	2.0942	13.365	0	0	0	0
-2.5354	-14.128	2.1445	13.456	0	0	0	0
-2.5248	-14.122	2.1902	13.545	0	0	0	0
-2.5179	-14.118	2.2312	13.615	0	0	0	0
-2.5125	-14.118	2.2681	13.656	0	0	0	0
-2.5064	-14.123	2.3016	13.668	0	0	0	0
-2.4982	-14.136	2.3318	13.657	0	0	0	0
-2.4875	-14.155	2.3588	13.638	0	0	0	0
-2.4749	-14.179	2.3828	13.626	0	0	0	0
-2.4611	-14.206	2.4044	13.633	0	0	0	0
-2.4464	-14.232	2.4237	13.664	0	0	0	0
-2.4309	-14.253	2.4411	13.719	0	0	0	0
-2.4143	-14.269	2.4578	13.798	0	0	0	0
-2.3962	-14.278	2.475	13.896	0	0	0	0
-2.3766	-14.28	2.494	14.007	0	0	0	0
-2.3563	-14.277	2.5161	14.125	0	0	0	0
-2.337	-14.271	2.5421	14.247	0	0	0	0
-2.3208	-14.263	2.5715	14.371	0	0	0	0
-2.309	-14.256	2.6025	14.497	0	0	0	0
-2.3015	-14.251	2.6331	14.624	0	0	0	0
