## Supplementary material for "How to control unpredictable others in court-net sports": International match data: n6_3_4.txt

0.56417	-12.109	-2.3856	12.108	0	0	0.56226	-12.08
0.56721	-12.104	-2.3991	12.083	0	0	0	0
0.57172	-12.095	-2.42	12.041	0	0	0	0
0.57753	-12.08	-2.4484	11.979	0	0	0	0
0.58382	-12.059	-2.4825	11.9	0	0	0	0
0.58926	-12.033	-2.5191	11.811	0	0	0	0
0.59232	-12.001	-2.5545	11.719	0	0	0	0
0.59156	-11.962	-2.5853	11.633	0	0	0	0
0.58581	-11.918	-2.6099	11.56	0	0	0	0
0.57438	-11.866	-2.6286	11.507	0	0	0	0
0.55759	-11.811	-2.6426	11.479	0	0	0	0
0.53723	-11.758	-2.6526	11.476	0	0	0	0
0.51626	-11.711	-2.6581	11.492	0	0	0	0
0.49764	-11.674	-2.657	11.523	0	0	0	0
0.48314	-11.65	-2.6457	11.557	0	0	0	0
0.47299	-11.639	-2.6192	11.586	0	0	0	0
0.46637	-11.639	-2.5728	11.605	0	0	0	0
0.46208	-11.652	-2.5026	11.611	0	0	0	0
0.45909	-11.679	-2.4062	11.608	0	0	0	0
0.4568	-11.719	-2.285	11.596	0	0	0	0
0.45454	-11.774	-2.1446	11.578	0	0	0	0
0.45085	-11.842	-1.9928	11.556	0	0	0	0
0.44316	-11.921	-1.8365	11.533	0	0	0	0
0.42849	-12.007	-1.6816	11.515	-1.73	11.203	0	0
0.40484	-12.096	-1.5347	11.503	0	0	0	0
0.37222	-12.186	-1.4028	11.492	0	0	0	0
0.33327	-12.274	-1.29	11.477	0	0	0	0
0.29285	-12.356	-1.1954	11.46	0	0	0	0
0.25633	-12.429	-1.1146	11.446	0	0	0	0
0.2267	-12.486	-1.0427	11.441	0	0	0	0
0.20309	-12.528	-0.97636	11.446	0	0	0	0
0.18155	-12.556	-0.91394	11.463	0	0	0	0
0.15722	-12.578	-0.85437	11.494	0	0	0	0
0.12617	-12.601	-0.79625	11.537	0	0	-0.80377	11.44
0.086567	-12.632	-0.7378	11.587	0	0	0	0
0.039056	-12.672	-0.67735	11.634	0	0	0	0
-0.013691	-12.719	-0.61407	11.669	0	0	0	0
-0.067629	-12.772	-0.54856	11.689	0	0	0	0
-0.1178	-12.826	-0.48285	11.699	0	0	0	0
-0.1591	-12.88	-0.41939	11.704	0	0	0	0
-0.188	-12.929	-0.35965	11.706	0	0	0	0
-0.20421	-12.971	-0.3041	11.709	0	0	0	0
-0.21092	-13.004	-0.25318	11.722	0	0	0	0
-0.21352	-13.03	-0.20745	11.752	0	0	0	0
-0.21805	-13.049	-0.1657	11.803	0	0	0	0
-0.2305	-13.068	-0.12277	11.866	0	0	0	0
-0.25622	-13.09	-0.070382	11.929	0	0	0	0
-0.29876	-13.118	-0.000843	11.986	0	0	0	0
-0.35844	-13.154	0.089832	12.033	0	0	0	0
-0.43174	-13.197	0.20076	12.07	0	0	0	0
-0.513	-13.244	0.32629	12.099	0	0	0	0
-0.59718	-13.294	0.45729	12.124	0	0	0	0
-0.68125	-13.344	0.58465	12.153	0	0	0	0
-0.76365	-13.393	0.70303	12.189	0	0	0	0
-0.84258	-13.44	0.81087	12.234	0	0	0	0
-0.91515	-13.484	0.90804	12.283	0	0	0	0
-0.97894	-13.525	0.99448	12.327	0	0	0	0
-1.0341	-13.565	1.0703	12.359	0	0	0	0
-1.0831	-13.604	1.1363	12.372	0	0	0	0
-1.1291	-13.646	1.1928	12.369	0	0	0	0
-1.1743	-13.689	1.2398	12.356	0	0	0	0
-1.2206	-13.736	1.2758	12.34	0	0	0	0
-1.2697	-13.785	1.2994	12.321	0	0	0	0
-1.3232	-13.839	1.3104	12.301	-1.2632	-13.741	0	0
-1.3817	-13.895	1.3096	12.277	0	0	0	0
-1.4435	-13.951	1.2991	12.25	0	0	0	0
-1.5055	-14.004	1.2824	12.223	0	0	0	0
-1.5643	-14.05	1.263	12.2	0	0	0	0
-1.6174	-14.086	1.2431	12.186	0	0	0	0
-1.663	-14.113	1.2227	12.182	0	0	0	0
-1.7007	-14.131	1.2004	12.191	0	0	0	0
-1.7315	-14.141	1.1743	12.213	0	0	0	0
-1.7581	-14.146	1.1427	12.246	0	0	0	0
-1.7847	-14.148	1.1051	12.288	0	0	0	0
-1.8152	-14.148	1.0617	12.338	0	0	-1.8079	-14.099
-1.8528	-14.148	1.0137	12.391	0	0	0	0
-1.8991	-14.15	0.96252	12.445	0	0	0	0
-1.9545	-14.157	0.90937	12.493	0	0	0	0
-2.0172	-14.169	0.85545	12.534	0	0	0	0
-2.0836	-14.189	0.80314	12.569	0	0	0	0
-2.1497	-14.217	0.75596	12.595	0	0	0	0
-2.2118	-14.251	0.71662	12.613	0	0	0	0
-2.2681	-14.287	0.68556	12.62	0	0	0	0
-2.3186	-14.322	0.6615	12.623	0	0	0	0
-2.3647	-14.351	0.64303	12.624	0	0	0	0
-2.4084	-14.369	0.63018	12.628	0	0	0	0
-2.4515	-14.375	0.62481	12.634	0	0	0	0
-2.4952	-14.368	0.62997	12.64	0	0	0	0
-2.5392	-14.352	0.64905	12.642	0	0	0	0
-2.583	-14.329	0.68468	12.639	0	0	0	0
-2.6258	-14.303	0.73743	12.635	0	0	0	0
-2.6663	-14.277	0.80567	12.635	0	0	0	0
-2.7024	-14.251	0.88665	12.645	0	0	0	0
-2.7316	-14.226	0.97731	12.67	0	0	0	0
-2.752	-14.199	1.0743	12.712	0	0	0	0
-2.7623	-14.17	1.1746	12.77	0	0	0	0
-2.7617	-14.138	1.2762	12.839	0	0	0	0
-2.7495	-14.103	1.3787	12.913	0	0	0	0
-2.7251	-14.063	1.483	12.986	0	0	0	0
-2.6879	-14.02	1.5914	13.056	0	0	0	0
-2.638	-13.974	1.7073	13.119	0	0	0	0
-2.5756	-13.927	1.8343	13.168	0	0	0	0
-2.5012	-13.882	1.9741	13.194	0	0	0	0
-2.4173	-13.842	2.1261	13.19	0	0	0	0
-2.3286	-13.809	2.2853	13.155	0	0	0	0
-2.241	-13.785	2.4434	13.092	0	0	0	0
-2.1602	-13.768	2.5899	13.009	0	0	0	0
-2.0895	-13.759	2.7166	12.92	2.7319	12.854	0	0
-2.0302	-13.756	2.8194	12.838	0	0	0	0
-1.9818	-13.756	2.8984	12.77	0	0	0	0
-1.9422	-13.758	2.9563	12.718	0	0	0	0
-1.9083	-13.76	2.9975	12.676	0	0	0	0
-1.8767	-13.764	3.0275	12.639	0	0	0	0
-1.845	-13.769	3.0521	12.602	0	0	0	0
-1.8116	-13.776	3.0754	12.566	0	0	0	0
-1.776	-13.784	3.0998	12.534	0	0	0	0
-1.738	-13.79	3.1266	12.514	0	0	0	0
-1.6976	-13.791	3.1573	12.509	0	0	0	0
-1.6545	-13.788	3.194	12.522	0	0	0	0
-1.6078	-13.781	3.2383	12.551	0	0	3.1831	12.555
-1.5577	-13.775	3.2896	12.594	0	0	0	0
-1.5061	-13.776	3.3449	12.647	0	0	0	0
-1.4556	-13.789	3.4004	12.704	0	0	0	0
-1.4093	-13.813	3.4531	12.756	0	0	0	0
-1.369	-13.846	3.5009	12.793	0	0	0	0
-1.3358	-13.88	3.5418	12.805	0	0	0	0
-1.3093	-13.91	3.5733	12.794	0	0	0	0
-1.2893	-13.932	3.5938	12.765	0	0	0	0
-1.2766	-13.945	3.6038	12.724	0	0	0	0
-1.2729	-13.95	3.606	12.673	0	0	0	0
-1.281	-13.949	3.6037	12.61	0	0	0	0
-1.3041	-13.944	3.5999	12.534	0	0	0	0
-1.3439	-13.938	3.5965	12.447	0	0	0	0
-1.3991	-13.931	3.5938	12.358	0	0	0	0
-1.4645	-13.927	3.5903	12.28	0	0	0	0
-1.5332	-13.928	3.5818	12.217	0	0	0	0
-1.5999	-13.936	3.5631	12.171	0	0	0	0
-1.6622	-13.947	3.5307	12.143	0	0	0	0
-1.7215	-13.958	3.4836	12.132	0	0	0	0
-1.7812	-13.966	3.4225	12.134	0	0	0	0
-1.8451	-13.965	3.3494	12.14	0	0	0	0
-1.9171	-13.954	3.2675	12.142	-1.8967	-13.938	0	0
-2.0007	-13.932	3.1804	12.139	0	0	0	0
-2.0972	-13.902	3.0907	12.133	0	0	0	0
-2.2046	-13.869	3.001	12.129	0	0	0	0
-2.3169	-13.84	2.914	12.126	0	0	0	0
-2.4269	-13.819	2.8336	12.124	0	0	0	0
-2.5282	-13.807	2.7623	12.119	0	0	0	0
-2.6175	-13.803	2.7003	12.109	0	0	0	0
-2.6943	-13.804	2.6456	12.092	0	0	0	0
-2.7598	-13.806	2.5958	12.067	0	0	0	0
-2.8159	-13.809	2.5492	12.035	0	0	0	0
-2.865	-13.81	2.5041	12.001	0	0	0	0
-2.9091	-13.807	2.4586	11.978	0	0	0	0
-2.9497	-13.8	2.4121	11.975	0	0	0	0
-2.9873	-13.79	2.3651	11.999	0	0	0	0
-3.0225	-13.778	2.3182	12.05	0	0	0	0
-3.0565	-13.765	2.2711	12.125	0	0	0	0
-3.0912	-13.752	2.2236	12.214	0	0	0	0
-3.1292	-13.737	2.176	12.308	0	0	-3.1081	-13.738
-3.1724	-13.72	2.1282	12.392	0	0	0	0
-3.2218	-13.703	2.0796	12.454	0	0	0	0
-3.2762	-13.689	2.0302	12.486	0	0	0	0
-3.3333	-13.678	1.9814	12.488	0	0	0	0
-3.391	-13.673	1.9357	12.467	0	0	0	0
-3.4487	-13.673	1.8959	12.435	0	0	0	0
-3.5063	-13.678	1.8642	12.405	0	0	0	0
-3.5642	-13.689	1.8399	12.389	0	0	0	0
-3.6216	-13.703	1.8195	12.39	0	0	0	0
-3.6768	-13.72	1.7971	12.406	0	0	0	0
-3.7275	-13.738	1.7656	12.431	0	0	0	0
-3.7723	-13.755	1.7185	12.458	0	0	0	0
-3.8103	-13.77	1.6513	12.485	0	0	0	0
-3.8418	-13.782	1.5619	12.514	0	0	0	0
-3.8676	-13.79	1.4511	12.545	0	0	0	0
-3.8885	-13.796	1.3236	12.573	0	0	0	0
-3.9054	-13.799	1.188	12.59	0	0	0	0
-3.9192	-13.8	1.0548	12.594	0	0	0	0
-3.9309	-13.8	0.93206	12.591	0	0	0	0
-3.9411	-13.8	0.82284	12.588	0	0	0	0
-3.9499	-13.802	0.72601	12.585	0	0	0	0
-3.956	-13.807	0.63795	12.582	0	0	0	0
-3.9566	-13.815	0.55352	12.579	0	0	0	0
-3.9471	-13.828	0.46738	12.576	0	0	0	0
-3.9219	-13.845	0.37497	12.573	0	0	0	0
-3.876	-13.865	0.27266	12.568	0	0	0	0
-3.8067	-13.887	0.15851	12.557	0	0	0	0
-3.7143	-13.908	0.03377	12.533	0	0	0	0
-3.6009	-13.926	-0.096787	12.491	0	0	0	0
-3.4701	-13.94	-0.22632	12.43	0	0	0	0
-3.328	-13.945	-0.3484	12.354	-0.34146	12.254	0	0
-3.1836	-13.942	-0.45902	12.273	0	0	0	0
-3.0468	-13.932	-0.55714	12.197	0	0	0	0
-2.9251	-13.923	-0.64411	12.129	0	0	0	0
-2.8217	-13.92	-0.72251	12.069	0	0	0	0
-2.7362	-13.924	-0.79468	12.016	0	0	0	0
-2.665	-13.935	-0.86188	11.975	0	0	0	0
-2.6028	-13.95	-0.92371	11.949	0	0	0	0
-2.5424	-13.97	-0.97818	11.946	0	0	0	0
-2.4753	-13.993	-1.0233	11.962	0	0	0	0
-2.3944	-14.018	-1.059	11.988	0	0	0	0
-2.2952	-14.045	-1.0867	12.014	0	0	0	0
-2.1776	-14.074	-1.1088	12.035	0	0	-1.1103	12.018
-2.0456	-14.104	-1.1272	12.05	0	0	0	0
-1.9067	-14.137	-1.1434	12.058	0	0	0	0
-1.769	-14.177	-1.1575	12.062	0	0	0	0
-1.6397	-14.224	-1.1693	12.061	0	0	0	0
-1.5246	-14.275	-1.1791	12.056	0	0	0	0
-1.4275	-14.327	-1.1878	12.046	0	0	0	0
-1.35	-14.376	-1.1972	12.029	0	0	0	0
-1.2911	-14.416	-1.2098	12.004	0	0	0	0
-1.2464	-14.447	-1.2275	11.971	0	0	0	0
-1.21	-14.467	-1.2508	11.934	0	0	0	0
-1.1763	-14.479	-1.278	11.899	0	0	0	0
-1.1418	-14.484	-1.305	11.878	0	0	0	0
-1.1064	-14.487	-1.3267	11.876	0	0	0	0
-1.072	-14.49	-1.3392	11.894	0	0	0	0
-1.0412	-14.494	-1.3397	11.925	0	0	0	0
-1.016	-14.498	-1.3261	11.96	0	0	0	0
-0.9982	-14.5	-1.2972	11.99	0	0	0	0
-0.98865	-14.499	-1.2523	12.009	0	0	0	0
-0.98764	-14.495	-1.1918	12.012	0	0	0	0
-0.99394	-14.488	-1.1169	11.999	0	0	0	0
-1.0045	-14.482	-1.0307	11.97	0	0	0	0
-1.0151	-14.476	-0.93783	11.93	0	0	0	0
-1.0221	-14.475	-0.8416	11.888	0	0	0	0
-1.0236	-14.479	-0.7437	11.85	0	0	0	0
-1.0193	-14.487	-0.64546	11.82	0	0	0	0
-1.0115	-14.498	-0.54958	11.801	-1.0181	-14.504	0	0
-1.0041	-14.506	-0.46014	11.791	0	0	0	0
-1.0021	-14.511	-0.38106	11.788	0	0	0	0
-1.0092	-14.508	-0.31425	11.791	0	0	0	0
-1.0275	-14.496	-0.25864	11.797	0	0	0	0
-1.0578	-14.475	-0.21069	11.807	0	0	0	0
-1.0991	-14.447	-0.16528	11.822	0	0	0	0
-1.149	-14.415	-0.11709	11.847	0	0	0	0
-1.205	-14.384	-0.062117	11.884	0	0	0	0
-1.2647	-14.355	0.001459	11.937	0	0	0	0
-1.3255	-14.327	0.073521	12.006	0	0	0	0
-1.3842	-14.298	0.15211	12.086	0	0	0	0
-1.4381	-14.268	0.23318	12.169	0	0	0	0
-1.4849	-14.235	0.31174	12.244	0	0	0	0
-1.5237	-14.198	0.38427	12.306	0	0	0	0
-1.5553	-14.16	0.44926	12.358	0	0	0	0
-1.5809	-14.123	0.50593	12.411	0	0	0	0
-1.6021	-14.092	0.55344	12.474	0	0	0	0
-1.6195	-14.069	0.59147	12.554	0	0	0	0
-1.6333	-14.058	0.62077	12.645	0	0	0	0
-1.6433	-14.058	0.64286	12.742	0	0	0	0
-1.6499	-14.066	0.65894	12.835	0	0	0	0
-1.6544	-14.079	0.66922	12.909	0	0	0	0
-1.6584	-14.09	0.67328	12.95	0	0	-1.6502	-14.071
-1.6637	-14.098	0.67091	12.951	0	0	0	0
-1.6718	-14.101	0.66261	12.915	0	0	0	0
-1.6837	-14.099	0.64998	12.857	0	0	0	0
-1.6994	-14.091	0.63576	12.797	0	0	0	0
-1.7181	-14.078	0.62283	12.75	0	0	0	0
-1.7377	-14.063	0.61233	12.72	0	0	0	0
-1.7558	-14.048	0.60334	12.699	0	0	0	0
-1.7695	-14.035	0.59454	12.677	0	0	0	0
-1.7759	-14.023	0.58584	12.652	0	0	0	0
-1.7728	-14.012	0.5786	12.628	0	0	0	0
-1.759	-14.001	0.57484	12.609	0	0	0	0
-1.7347	-13.992	0.57674	12.597	0	0	0	0
-1.7015	-13.987	0.58662	12.59	0	0	0	0
-1.6621	-13.986	0.60684	12.585	0	0	0	0
-1.6195	-13.989	0.63965	12.576	0	0	0	0
-1.577	-13.996	0.68691	12.558	0	0	0	0
-1.5367	-14.007	0.7497	12.528	0	0	0	0
-1.5002	-14.021	0.82788	12.484	0	0	0	0
-1.4683	-14.037	0.9198	12.429	0	0	0	0
-1.4401	-14.05	1.0225	12.372	0	0	0	0
-1.4125	-14.061	1.1319	12.322	0	0	0	0
-1.3814	-14.066	1.2423	12.287	0	0	0	0
-1.3424	-14.065	1.3472	12.272	0	0	0	0
-1.2935	-14.055	1.4404	12.275	0	0	0	0
-1.236	-14.034	1.5175	12.289	0	0	0	0
-1.1749	-14.003	1.5766	12.303	0	0	0	0
-1.1154	-13.965	1.6186	12.302	0	0	0	0
-1.0615	-13.923	1.6465	12.274	0	0	0	0
-1.0152	-13.882	1.6653	12.213	0	0	0	0
-0.97705	-13.841	1.6801	12.119	0	0	0	0
-0.94642	-13.803	1.6956	12.003	0	0	0	0
-0.92198	-13.765	1.7152	11.879	0	0	0	0
-0.90251	-13.728	1.7408	11.756	0	0	0	0
-0.88737	-13.689	1.7721	11.637	1.7401	11.609	0	0
-0.87627	-13.646	1.8068	11.52	0	0	0	0
-0.869	-13.596	1.8421	11.4	0	0	0	0
-0.86525	-13.536	1.876	11.28	0	0	0	0
-0.86457	-13.465	1.9081	11.16	0	0	0	0
-0.86641	-13.383	1.9386	11.042	0	0	0	0
-0.87023	-13.296	1.9662	10.926	0	0	0	0
-0.87537	-13.21	1.9891	10.812	0	0	0	0
-0.88111	-13.131	2.0056	10.7	0	0	0	0
-0.88659	-13.064	2.0158	10.584	0	0	0	0
-0.8908	-13.012	2.0205	10.462	0	0	0	0
-0.89265	-12.974	2.0211	10.331	0	0	0	0
-0.89087	-12.946	2.0188	10.192	0	0	0	0
-0.88415	-12.926	2.0147	10.051	0	0	0	0
-0.87139	-12.911	2.009	9.9158	0	0	0	0
-0.85241	-12.898	2.0019	9.7902	0	0	2.0054	9.8941
-0.82812	-12.883	1.9933	9.6792	0	0	0	0
-0.79989	-12.865	1.9834	9.5889	0	0	0	0
-0.76889	-12.845	1.9729	9.5238	0	0	0	0
-0.73628	-12.826	1.9632	9.4831	0	0	0	0
-0.70334	-12.811	1.9552	9.4621	0	0	0	0
-0.67154	-12.803	1.9493	9.4549	0	0	0	0
-0.6423	-12.801	1.9455	9.456	0	0	0	0
-0.61623	-12.802	1.9434	9.4614	0	0	0	0
-0.59238	-12.802	1.943	9.4682	0	0	0	0
-0.56818	-12.797	1.9447	9.4748	0	0	0	0
-0.54004	-12.781	1.949	9.48	0	0	0	0
-0.50378	-12.754	1.9569	9.4827	0	0	0	0
-0.45527	-12.713	1.9692	9.4818	0	0	0	0
-0.39168	-12.658	1.9856	9.4754	0	0	0	0
-0.31307	-12.59	2.0045	9.4616	0	0	0	0
-0.22303	-12.514	2.0221	9.4388	0	0	0	0
-0.12737	-12.435	2.0333	9.407	0	0	0	0
-0.03255	-12.357	2.0346	9.3675	0	0	0	0
0.055766	-12.282	2.0245	9.3227	0	0	0	0
0.13377	-12.206	2.0038	9.2768	0	0	0	0
0.20052	-12.129	1.9748	9.238	0	0	0	0
0.25841	-12.049	1.9397	9.2184	0	0	0	0
0.31239	-11.968	1.9001	9.2304	0	0	0	0
0.36862	-11.888	1.8569	9.2803	0	0	0	0
0.43313	-11.811	1.8099	9.3635	0	0	0	0
0.51013	-11.742	1.7574	9.4643	0	0	0	0
0.60038	-11.684	1.6978	9.5623	0	0	0	0
0.70128	-11.637	1.6304	9.6412	0	0	0	0
0.80909	-11.595	1.5548	9.695	0	0	0	0
0.92155	-11.551	1.4706	9.7272	0	0	0	0
1.0384	-11.5	1.3786	9.7462	0	0	0	0
1.1593	-11.44	1.2818	9.7623	1.1312	-11.455	0	0
1.2823	-11.373	1.1858	9.7845	0	0	0	0
1.4035	-11.306	1.0963	9.8178	0	0	0	0
1.519	-11.246	1.0169	9.8631	0	0	0	0
1.6245	-11.198	0.94844	9.9187	0	0	0	0
1.7167	-11.161	0.88988	9.9845	0	0	0	0
1.7936	-11.133	0.83957	10.063	0	0	0	0
1.8552	-11.11	0.79538	10.156	0	0	0	0
1.9036	-11.088	0.75401	10.265	0	0	0	0
1.941	-11.067	0.71142	10.393	0	0	0	0
1.9695	-11.047	0.66454	10.54	0	0	0	0
1.9903	-11.03	0.61217	10.703	0	0	0	0
2.0051	-11.015	0.5545	10.875	0	0	0	0
2.016	-10.999	0.49264	11.043	0	0	0	0
2.0261	-10.977	0.42868	11.196	0	0	0	0
2.0406	-10.942	0.36528	11.325	0	0	2.0502	-10.945
2.0655	-10.891	0.30443	11.423	0	0	0	0
2.1075	-10.823	0.2468	11.488	0	0	0	0
2.1713	-10.74	0.19269	11.523	0	0	0	0
2.258	-10.652	0.14323	11.533	0	0	0	0
2.3631	-10.567	0.1002	11.525	0	0	0	0
2.4776	-10.495	0.064682	11.506	0	0	0	0
2.5923	-10.441	0.036087	11.481	0	0	0	0
2.6995	-10.408	0.012948	11.456	0	0	0	0
2.7941	-10.393	-0.005364	11.435	0	0	0	0
2.8739	-10.39	-0.017514	11.427	0	0	0	0
2.9394	-10.392	-0.020346	11.435	0	0	0	0
2.9931	-10.391	-0.010318	11.459	0	0	0	0
3.0384	-10.382	0.014404	11.498	0	0	0	0
3.0775	-10.363	0.052785	11.552	0	0	0	0
3.1121	-10.338	0.10158	11.621	0	0	0	0
3.1424	-10.312	0.15669	11.705	0	0	0	0
3.1677	-10.29	0.21448	11.802	0	0	0	0
3.1859	-10.275	0.27261	11.907	0	0	0	0
3.1932	-10.267	0.32951	12.016	0	0	0	0
3.186	-10.267	0.38397	12.122	0	0	0	0
3.1618	-10.273	0.43569	12.223	0	0	0	0
3.1208	-10.286	0.48547	12.315	0	0	0	0
3.0656	-10.305	0.53499	12.39	0	0	0	0
2.9999	-10.331	0.58718	12.446	0	0	0	0
2.9268	-10.363	0.64575	12.491	0	0	0	0
2.8489	-10.403	0.71366	12.544	0	0	0	0
2.77	-10.451	0.7918	12.624	0	0	0	0
2.6951	-10.504	0.87879	12.739	0	0	0	0
2.6284	-10.559	0.97169	12.879	0	0	0	0
2.5716	-10.611	1.0668	13.029	0	0	0	0
2.5233	-10.661	1.1595	13.169	0	0	0	0
2.4805	-10.709	1.2445	13.284	0	0	0	0
2.4394	-10.756	1.317	13.368	0	0	0	0
2.3946	-10.809	1.3745	13.421	1.4165	13.441	0	0
2.3404	-10.87	1.418	13.448	0	0	0	0
2.2721	-10.942	1.4513	13.457	0	0	0	0
2.1869	-11.019	1.4793	13.46	0	0	0	0
2.0835	-11.098	1.5063	13.472	0	0	0	0
1.9621	-11.179	1.5347	13.503	0	0	0	0
1.8259	-11.262	1.5642	13.56	0	0	0	0
1.6813	-11.343	1.5937	13.637	0	0	1.6002	13.732
1.5363	-11.42	1.6218	13.727	0	0	0	0
1.4	-11.489	1.6476	13.818	0	0	0	0
1.2801	-11.548	1.67	13.904	0	0	0	0
1.181	-11.597	1.6893	13.982	0	0	0	0
1.1032	-11.642	1.7077	14.055	0	0	0	0
1.0429	-11.685	1.7293	14.129	0	0	0	0
0.99321	-11.728	1.7587	14.212	0	0	0	0
0.9453	-11.77	1.7992	14.305	0	0	0	0
0.89067	-11.811	1.8508	14.397	0	0	0	0
0.823	-11.848	1.9098	14.473	0	0	0	0
0.73957	-11.883	1.9702	14.524	0	0	0	0
0.64162	-11.915	2.0257	14.546	0	0	0	0
0.53369	-11.947	2.0721	14.546	0	0	0	0
0.42228	-11.979	2.1086	14.53	0	0	0	0
0.31428	-12.012	2.137	14.505	0	0	0	0
0.21558	-12.043	2.1596	14.476	0	0	0	0
0.12977	-12.073	2.178	14.452	0	0	0	0
0.057404	-12.102	2.1932	14.439	0	0	0	0
-0.003353	-12.131	2.2064	14.444	0	0	0	0
-0.055312	-12.16	2.2193	14.47	0	0	0	0
-0.10214	-12.19	2.2327	14.516	0	0	0	0
-0.14918	-12.22	2.2462	14.574	0	0	0	0
-0.20335	-12.249	2.257	14.629	0	0	0	0
-0.27172	-12.274	2.2618	14.663	0	0	0	0
-0.35962	-12.296	2.2574	14.665	0	0	0	0
-0.46868	-12.314	2.2423	14.633	0	0	0	0
-0.5959	-12.331	2.2158	14.571	0	0	0	0
-0.73468	-12.352	2.1786	14.486	0	0	0	0
-0.87679	-12.384	2.1322	14.383	0	0	0	0
-1.0148	-12.429	2.0798	14.27	0	0	0	0
-1.1449	-12.487	2.0255	14.162	0	0	0	0
-1.2676	-12.556	1.9736	14.068	0	0	0	0
-1.386	-12.63	1.9267	13.991	0	0	0	0
-1.5029	-12.708	1.8863	13.927	0	0	0	0
-1.6187	-12.789	1.8535	13.866	0	0	0	0
-1.7314	-12.87	1.8294	13.802	0	0	0	0
-1.8364	-12.949	1.8134	13.731	0	0	0	0
-1.9288	-13.022	1.8039	13.65	0	0	0	0
-2.0049	-13.086	1.7982	13.564	0	0	0	0
-2.0636	-13.139	1.7935	13.48	0	0	0	0
-2.1077	-13.18	1.787	13.401	0	0	0	0
-2.1431	-13.209	1.7765	13.327	-2.1289	-13.153	0	0
-2.1777	-13.227	1.7609	13.254	0	0	0	0
-2.2191	-13.239	1.7407	13.178	0	0	0	0
-2.2725	-13.247	1.7173	13.094	0	0	0	0
-2.3393	-13.255	1.6926	12.997	0	0	0	0
-2.417	-13.271	1.6681	12.885	0	0	0	0
-2.5012	-13.298	1.6452	12.766	0	0	-2.5146	-13.196
-2.587	-13.337	1.6249	12.646	0	0	0	0
-2.6707	-13.387	1.6069	12.532	0	0	0	0
-2.7501	-13.447	1.5894	12.426	0	0	0	0
-2.8242	-13.517	1.57	12.327	0	0	0	0
-2.8934	-13.597	1.5465	12.234	0	0	0	0
-2.9585	-13.681	1.518	12.144	0	0	0	0
-3.0201	-13.766	1.4851	12.053	0	0	0	0
-3.0783	-13.846	1.4505	11.964	0	0	0	0
-3.1335	-13.922	1.418	11.885	0	0	0	0
-3.1854	-13.996	1.3925	11.825	0	0	0	0
-3.2333	-14.069	1.3778	11.783	0	0	0	0
-3.2752	-14.141	1.3753	11.754	0	0	0	0
-3.3091	-14.207	1.3843	11.729	0	0	0	0
-3.3327	-14.262	1.4027	11.703	0	0	0	0
-3.344	-14.303	1.4297	11.673	0	0	0	0
-3.3422	-14.33	1.4655	11.64	0	0	0	0
-3.3286	-14.344	1.5104	11.603	0	0	0	0
-3.307	-14.35	1.5627	11.563	0	0	0	0
-3.2826	-14.35	1.6174	11.516	0	0	0	0
-3.2605	-14.347	1.6676	11.458	0	0	0	0
-3.2442	-14.339	1.7074	11.386	0	0	0	0
-3.2348	-14.328	1.7332	11.302	0	0	0	0
-3.2312	-14.317	1.7446	11.213	0	0	0	0
-3.2303	-14.308	1.7432	11.127	0	0	0	0
-3.2276	-14.301	1.7324	11.053	0	0	0	0
-3.2178	-14.295	1.7169	10.996	0	0	0	0
-3.1963	-14.29	1.7013	10.962	0	0	0	0
-3.1596	-14.282	1.6889	10.949	0	0	0	0
-3.1056	-14.267	1.6816	10.954	0	0	0	0
-3.0336	-14.239	1.6803	10.97	0	0	0	0
-2.9437	-14.193	1.685	10.989	0	0	0	0
-2.8373	-14.129	1.6957	11.008	0	0	0	0
-2.7171	-14.051	1.7121	11.024	0	0	0	0
-2.5874	-13.966	1.7328	11.038	0	0	0	0
-2.4532	-13.881	1.7558	11.051	0	0	0	0
-2.3205	-13.804	1.7779	11.066	0	0	0	0
-2.1957	-13.74	1.7972	11.085	0	0	0	0
-2.0827	-13.695	1.8127	11.107	1.796	11.002	0	0
-1.9824	-13.67	1.8242	11.131	0	0	0	0
-1.8944	-13.664	1.8314	11.155	0	0	0	0
-1.8182	-13.671	1.8341	11.177	0	0	0	0
-1.7534	-13.685	1.8324	11.196	0	0	0	0
-1.6997	-13.703	1.8267	11.211	0	0	0	0
-1.6555	-13.721	1.8178	11.221	0	0	0	0
-1.6175	-13.735	1.8066	11.221	0	0	0	0
-1.5815	-13.744	1.7943	11.207	0	0	0	0
-1.5444	-13.744	1.7822	11.179	0	0	0	0
-1.5043	-13.735	1.7718	11.141	0	0	0	0
-1.4608	-13.72	1.7644	11.1	0	0	0	0
-1.4142	-13.704	1.7608	11.063	0	0	0	0
-1.3654	-13.691	1.7605	11.033	0	0	0	0
-1.3151	-13.685	1.7612	11.01	0	0	1.7784	11.008
-1.2634	-13.691	1.7594	10.997	0	0	0	0
-1.211	-13.708	1.752	10.998	0	0	0	0
-1.1595	-13.737	1.7376	11.018	0	0	0	0
-1.1112	-13.773	1.7158	11.057	0	0	0	0
-1.0687	-13.812	1.6866	11.112	0	0	0	0
-1.0332	-13.849	1.649	11.172	0	0	0	0
-1.0041	-13.88	1.6021	11.224	0	0	0	0
-0.97908	-13.904	1.5463	11.257	0	0	0	0
-0.95585	-13.92	1.4841	11.268	0	0	0	0
-0.93403	-13.93	1.4195	11.256	0	0	0	0
-0.91591	-13.932	1.3559	11.229	0	0	0	0
-0.90566	-13.928	1.2949	11.191	0	0	0	0
-0.90782	-13.919	1.2359	11.147	0	0	0	0
-0.92636	-13.908	1.1768	11.103	0	0	0	0
-0.96378	-13.899	1.1162	11.07	0	0	0	0
-1.0201	-13.896	1.0533	11.058	0	0	0	0
-1.0924	-13.9	0.98898	11.075	0	0	0	0
-1.1754	-13.91	0.9255	11.122	0	0	0	0
-1.2627	-13.92	0.86567	11.194	0	0	0	0
-1.3491	-13.925	0.81165	11.28	0	0	0	0
-1.4323	-13.923	0.76543	11.367	0	0	0	0
-1.5135	-13.912	0.72967	11.448	0	0	0	0
-1.596	-13.894	0.70732	11.523	0	0	0	0
-1.6835	-13.87	0.69998	11.597	-1.6693	-13.819	0	0
-1.7791	-13.841	0.70665	11.669	0	0	0	0
-1.8841	-13.81	0.72422	11.739	0	0	0	0
-1.9968	-13.78	0.74892	11.802	0	0	0	0
-2.1129	-13.757	0.77738	11.855	0	0	0	0
-2.2268	-13.742	0.80721	11.895	0	0	0	0
-2.3328	-13.738	0.83704	11.923	0	0	0	0
-2.4267	-13.743	0.86599	11.948	0	0	0	0
-2.506	-13.755	0.89313	11.979	0	0	0	0
-2.5695	-13.771	0.91752	12.024	0	0	0	0
-2.6178	-13.786	0.93886	12.081	0	0	0	0
-2.6531	-13.798	0.9577	12.142	0	0	0	0
-2.6797	-13.804	0.97518	12.194	0	0	0	0
-2.7032	-13.802	0.9925	12.226	0	0	0	0
-2.7293	-13.794	1.0103	12.236	0	0	0	0
-2.7633	-13.782	1.0287	12.229	0	0	0	0
-2.8088	-13.771	1.0471	12.215	0	0	-2.765	-13.71
-2.8675	-13.766	1.0656	12.199	0	0	0	0
-2.9386	-13.767	1.0838	12.185	0	0	0	0
-3.0188	-13.776	1.1008	12.168	0	0	0	0
-3.1027	-13.792	1.1153	12.147	0	0	0	0
-3.1841	-13.813	1.1263	12.12	0	0	0	0
-3.2575	-13.839	1.1337	12.093	0	0	0	0
-3.3201	-13.871	1.1391	12.074	0	0	0	0
-3.3722	-13.908	1.1449	12.067	0	0	0	0
-3.4163	-13.947	1.1545	12.072	0	0	0	0
-3.4552	-13.988	1.1712	12.09	0	0	0	0
-3.4916	-14.028	1.1974	12.116	0	0	0	0
-3.5275	-14.063	1.234	12.145	0	0	0	0
-3.5642	-14.09	1.2803	12.173	0	0	0	0
-3.6018	-14.11	1.3347	12.198	0	0	0	0
-3.6389	-14.122	1.3943	12.218	0	0	0	0
-3.6729	-14.126	1.4557	12.233	0	0	0	0
-3.7011	-14.124	1.5156	12.239	0	0	0	0
-3.7211	-14.116	1.5711	12.234	0	0	0	0
-3.7319	-14.105	1.6197	12.215	0	0	0	0
-3.7333	-14.094	1.6594	12.188	0	0	0	0
-3.7255	-14.085	1.69	12.163	0	0	0	0
-3.7077	-14.08	1.7137	12.149	0	0	0	0
-3.6791	-14.076	1.7343	12.153	0	0	0	0
-3.6381	-14.074	1.7558	12.174	0	0	0	0
-3.5832	-14.069	1.7812	12.208	0	0	0	0
-3.5135	-14.06	1.8123	12.249	0	0	0	0
-3.4284	-14.047	1.8497	12.292	0	0	0	0
-3.3291	-14.029	1.8927	12.334	0	0	0	0
-3.2185	-14.007	1.9393	12.37	0	0	0	0
-3.1008	-13.98	1.9867	12.399	0	0	0	0
-2.9803	-13.951	2.032	12.413	2.0529	12.538	0	0
-2.8604	-13.925	2.0733	12.406	0	0	0	0
-2.7434	-13.907	2.1093	12.376	0	0	0	0
-2.6307	-13.902	2.1396	12.33	0	0	0	0
-2.5225	-13.91	2.1633	12.275	0	0	0	0
-2.4178	-13.928	2.18	12.213	0	0	0	0
-2.3156	-13.954	2.1892	12.141	0	0	0	0
-2.2171	-13.984	2.1916	12.059	0	0	0	0
-2.1255	-14.017	2.19	11.977	0	0	0	0
-2.0446	-14.051	2.1882	11.903	0	0	0	0
-1.9761	-14.084	2.1884	11.842	0	0	0	0
-1.9194	-14.114	2.1909	11.792	0	0	0	0
-1.8727	-14.142	2.1943	11.755	0	0	0	0
-1.8328	-14.167	2.1963	11.729	0	0	0	0
-1.7965	-14.191	2.195	11.711	0	0	0	0
-1.7618	-14.215	2.1892	11.697	0	0	0	0
-1.7272	-14.24	2.179	11.683	0	0	0	0
-1.6908	-14.267	2.1657	11.666	0	0	0	0
-1.6507	-14.297	2.1518	11.645	0	0	2.1232	11.644
-1.6063	-14.331	2.1402	11.622	0	0	0	0
-1.5591	-14.37	2.1327	11.603	0	0	0	0
-1.5125	-14.411	2.1284	11.59	0	0	0	0
-1.4705	-14.448	2.1243	11.586	0	0	0	0
-1.4357	-14.479	2.1173	11.593	0	0	0	0
-1.4088	-14.502	2.1052	11.61	0	0	0	0
-1.3901	-14.519	2.0879	11.638	0	0	0	0
-1.3797	-14.533	2.0674	11.673	0	0	0	0
-1.3773	-14.546	2.0466	11.711	0	0	0	0
-1.3812	-14.56	2.0289	11.746	0	0	0	0
-1.3886	-14.573	2.0167	11.775	0	0	0	0
-1.3949	-14.585	2.0102	11.794	0	0	0	0
-1.3943	-14.592	2.0065	11.802	0	0	0	0
-1.3809	-14.595	2.0002	11.8	0	0	0	0
-1.3497	-14.593	1.9858	11.789	0	0	0	0
-1.2972	-14.585	1.9592	11.769	0	0	0	0
-1.2218	-14.572	1.9177	11.742	0	0	0	0
-1.125	-14.556	1.8609	11.702	0	0	0	0
-1.0112	-14.539	1.7904	11.643	0	0	0	0
-0.88749	-14.522	1.7105	11.56	0	0	0	0
-0.76215	-14.504	1.6262	11.457	0	0	0	0
-0.64159	-14.482	1.5413	11.347	0	0	0	0
-0.52738	-14.454	1.4576	11.248	0	0	0	0
-0.41631	-14.419	1.3756	11.177	0	0	0	0
-0.3028	-14.377	1.2961	11.142	0	0	0	0
-0.18233	-14.333	1.2208	11.142	0	0	0	0
-0.054385	-14.292	1.152	11.164	0	0	0	0
0.076439	-14.264	1.0916	11.201	0	0	0	0
0.20269	-14.252	1.04	11.242	0	0	0	0
0.31817	-14.258	0.99605	11.284	0	0	0	0
0.42033	-14.277	0.95651	11.324	0	0	0	0
0.51042	-14.304	0.91782	11.362	0	0	0	0
0.59319	-14.332	0.87685	11.404	0.90256	11.41	0	0
0.67551	-14.354	0.83196	11.455	0	0	0	0
0.76397	-14.368	0.7838	11.521	0	0	0	0
0.86289	-14.374	0.73485	11.605	0	0	0	0
0.97377	-14.373	0.6876	11.705	0	0	0.90881	-14.368
1.0954	-14.367	0.64374	11.81	0	0	0	0
1.2234	-14.358	0.60419	11.912	0	0	0	0
1.3511	-14.348	0.56874	11.999	0	0	0	0
1.4711	-14.339	0.53544	12.069	0	0	0	0
1.5777	-14.334	0.50106	12.116	0	0	0	0
1.6681	-14.334	0.46264	12.142	0	0	0	0
1.7413	-14.339	0.41943	12.155	0	0	0	0
1.7981	-14.348	0.374	12.164	0	0	0	0
1.8415	-14.361	0.33093	12.178	0	0	0	0
1.8759	-14.375	0.29391	12.201	0	0	0	0
1.9061	-14.389	0.26319	12.229	0	0	0	0
1.9351	-14.4	0.23521	12.253	0	0	0	0
1.9648	-14.406	0.20394	12.273	0	0	0	0
1.9957	-14.407	0.16277	12.287	0	0	0	0
2.027	-14.405	0.10607	12.296	0	0	0	0
2.0566	-14.403	0.029833	12.299	0	0	0	0
2.0819	-14.401	-0.06809	12.294	0	0	0	0
2.1007	-14.401	-0.18707	12.282	0	0	0	0
2.1111	-14.403	-0.32308	12.265	0	0	0	0
2.1115	-14.407	-0.46961	12.246	0	0	0	0
2.0999	-14.414	-0.61977	12.228	0	0	0	0
2.0742	-14.422	-0.76899	12.217	0	0	0	0
2.0327	-14.43	-0.91667	12.219	0	0	0	0
1.9748	-14.437	-1.0646	12.238	0	0	0	0
1.902	-14.443	-1.2144	12.271	0	0	0	0
1.8174	-14.448	-1.3658	12.31	0	0	0	0
1.7256	-14.45	-1.5168	12.343	0	0	0	0
1.6307	-14.448	-1.6629	12.357	0	0	0	0
1.5364	-14.442	-1.7978	12.351	0	0	0	0
1.4469	-14.431	-1.9161	12.329	-2.0197	12.256	0	0
1.3663	-14.416	-2.0169	12.304	0	0	0	0
1.2971	-14.401	-2.1044	12.286	0	0	0	0
1.2392	-14.387	-2.1849	12.28	0	0	0	0
1.1903	-14.376	-2.2637	12.289	0	0	0	0
1.147	-14.368	-2.3437	12.309	0	0	0	0
1.105	-14.364	-2.4259	12.333	0	0	0	0
1.0597	-14.362	-2.5087	12.36	0	0	0	0
1.006	-14.361	-2.5886	12.387	0	0	0	0
0.9396	-14.355	-2.6611	12.418	0	0	-2.6537	12.399
0.8575	-14.342	-2.7221	12.453	0	0	0	0
0.75934	-14.32	-2.7692	12.498	0	0	0	0
0.64766	-14.29	-2.8017	12.552	0	0	0	0
0.52751	-14.253	-2.8208	12.617	0	0	0	0
0.4049	-14.21	-2.8294	12.69	0	0	0	0
0.28591	-14.158	-2.8315	12.768	0	0	0	0
0.17683	-14.1	-2.8306	12.849	0	0	0	0
0.083015	-14.04	-2.8294	12.925	0	0	0	0
0.006738	-13.987	-2.83	12.99	0	0	0	0
-0.05324	-13.945	-2.8338	13.039	0	0	0	0
-0.10031	-13.914	-2.8423	13.075	0	0	0	0
-0.13921	-13.893	-2.8562	13.099	0	0	0	0
-0.17608	-13.876	-2.875	13.115	0	0	0	0
-0.21776	-13.856	-2.8964	13.122	0	0	0	0
-0.26971	-13.828	-2.9166	13.119	0	0	0	0
-0.33355	-13.791	-2.932	13.106	0	0	0	0
-0.40632	-13.746	-2.9398	13.087	0	0	0	0
-0.48242	-13.698	-2.937	13.067	0	0	0	0
-0.55671	-13.656	-2.9206	13.048	0	0	0	0
-0.6261	-13.629	-2.8875	13.029	0	0	0	0
-0.68926	-13.619	-2.8354	13.002	0	0	0	0
-0.74521	-13.626	-2.765	12.963	0	0	0	0
-0.7929	-13.642	-2.6796	12.911	0	0	0	0
-0.8318	-13.661	-2.5857	12.853	0	0	0	0
-0.86236	-13.678	-2.4903	12.798	0	0	0	0
-0.88554	-13.693	-2.398	12.754	0	0	0	0
-0.90258	-13.707	-2.3097	12.719	0	0	0	0
-0.91524	-13.721	-2.2225	12.686	0	0	0	0
-0.92543	-13.733	-2.1325	12.65	0	0	0	0
-0.93435	-13.743	-2.0368	12.612	0	0	0	0
-0.94223	-13.747	-1.9342	12.576	0	0	0	0
-0.94879	-13.747	-1.8252	12.548	-0.96104	-13.698	0	0
-0.95377	-13.745	-1.7115	12.533	0	0	0	0
-0.95741	-13.744	-1.5974	12.531	0	0	0	0
-0.96045	-13.745	-1.4887	12.536	0	0	0	0
-0.964	-13.752	-1.3897	12.538	0	0	0	0
-0.96917	-13.763	-1.3005	12.53	0	0	0	0
-0.97681	-13.778	-1.2177	12.513	0	0	0	0
-0.98713	-13.795	-1.1364	12.496	0	0	0	0
-0.99945	-13.81	-1.0515	12.491	0	0	0	0
-1.0126	-13.82	-0.95946	12.508	0	0	0	0
-1.0254	-13.823	-0.85973	12.547	0	0	0	0
-1.0369	-13.816	-0.75526	12.6	0	0	0	0
-1.0465	-13.8	-0.65095	12.65	0	0	0	0
-1.0533	-13.777	-0.55251	12.689	0	0	0	0
-1.0568	-13.751	-0.4657	12.715	0	0	0	0
-1.0569	-13.727	-0.39433	12.735	0	0	0	0
-1.0548	-13.709	-0.33877	12.753	0	0	0	0
-1.0519	-13.697	-0.29728	12.769	0	0	0	0
-1.0492	-13.691	-0.26785	12.782	0	0	0	0
-1.0476	-13.69	-0.24836	12.795	0	0	0	0
-1.0471	-13.691	-0.23667	12.811	0	0	0	0
-1.0473	-13.69	-0.23159	12.837	0	0	0	0
-1.0474	-13.686	-0.2335	12.88	0	0	-1.04	-13.639
-1.0462	-13.674	-0.24344	12.946	0	0	0	0
-1.0421	-13.652	-0.26125	13.036	0	0	0	0
-1.0333	-13.616	-0.28481	13.142	0	0	0	0
-1.018	-13.569	-0.31142	13.245	0	0	0	0
-0.99549	-13.513	-0.33935	13.328	0	0	0	0
-0.96588	-13.455	-0.36742	13.377	0	0	0	0
-0.93089	-13.401	-0.3936	13.389	0	0	0	0
-0.89395	-13.352	-0.41518	13.371	0	0	0	0
-0.86051	-13.308	-0.43058	13.332	0	0	0	0
-0.83736	-13.266	-0.44005	13.285	0	0	0	0
-0.83094	-13.221	-0.44464	13.241	0	0	0	0
-0.84551	-13.174	-0.44438	13.208	0	0	0	0
-0.88166	-13.126	-0.43737	13.188	0	0	0	0
-0.93505	-13.082	-0.42027	13.183	0	0	0	0
-0.99677	-13.042	-0.38976	13.192	0	0	0	0
-1.0561	-13.007	-0.3434	13.21	0	0	0	0
-1.1044	-12.973	-0.27969	13.228	0	0	0	0
-1.1372	-12.937	-0.19822	13.236	0	0	0	0
-1.1549	-12.893	-0.10078	13.226	0	0	0	0
-1.1612	-12.834	0.008226	13.2	0	0	0	0
-1.1606	-12.758	0.1232	13.165	0	0	0	0
-1.1562	-12.667	0.23885	13.132	0	0	0	0
-1.1494	-12.568	0.35058	13.108	0	0	0	0
-1.1404	-12.474	0.45549	13.101	0	0	0	0
-1.1294	-12.396	0.55399	13.117	0	0	0	0
-1.1177	-12.343	0.65042	13.158	0	0	0	0
-1.1078	-12.314	0.75147	13.226	0.71577	13.07	0	0
-1.1029	-12.302	0.86389	13.314	0	0	0	0
-1.1049	-12.298	0.99204	13.409	0	0	0	0
-1.114	-12.295	1.1354	13.494	0	0	0	0
-1.1289	-12.288	1.2876	13.549	0	0	0	0
-1.1473	-12.273	1.4392	13.566	0	0	0	0
-1.1673	-12.251	1.5831	13.555	0	0	0	0
-1.1874	-12.221	1.7162	13.536	0	0	0	0
-1.2068	-12.182	1.8384	13.527	0	0	0	0
-1.2246	-12.136	1.9503	13.538	0	0	0	0
-1.2401	-12.087	2.0522	13.566	0	0	0	0
-1.253	-12.04	2.1442	13.6	0	0	0	0
-1.2638	-12.002	2.2272	13.634	0	0	2.2008	13.696
-1.2732	-11.976	2.3032	13.671	0	0	0	0
-1.2822	-11.963	2.3746	13.714	0	0	0	0
-1.2917	-11.963	2.4432	13.763	0	0	0	0
-1.3025	-11.975	2.5096	13.812	0	0	0	0
-1.315	-11.997	2.5728	13.858	0	0	0	0
-1.3292	-12.025	2.6323	13.899	0	0	0	0
-1.3448	-12.053	2.6897	13.935	0	0	0	0
-1.361	-12.078	2.7471	13.965	0	0	0	0
-1.3766	-12.097	2.805	13.988	0	0	0	0
-1.3894	-12.109	2.8625	14.002	0	0	0	0
-1.3972	-12.114	2.9177	14.005	0	0	0	0
-1.398	-12.116	2.9684	13.991	0	0	0	0
-1.3911	-12.119	3.0114	13.962	0	0	0	0
-1.3773	-12.127	3.0441	13.92	0	0	0	0
-1.3585	-12.141	3.066	13.872	0	0	0	0
-1.3364	-12.158	3.0778	13.824	0	0	0	0
-1.3118	-12.175	3.0808	13.778	0	0	0	0
-1.2833	-12.19	3.0759	13.74	0	0	0	0
-1.2482	-12.198	3.0648	13.715	0	0	0	0
-1.2033	-12.2	3.0503	13.708	0	0	0	0
-1.1464	-12.194	3.0355	13.722	0	0	0	0
-1.0775	-12.181	3.0228	13.756	0	0	0	0
-0.99922	-12.163	3.013	13.8	0	0	0	0
-0.91672	-12.139	3.0052	13.841	0	0	0	0
-0.83679	-12.11	2.9967	13.873	0	0	0	0
-0.76598	-12.078	2.9843	13.894	0	0	0	0
-0.70859	-12.044	2.9636	13.907	0	0	0	0
-0.66531	-12.009	2.9302	13.913	0	0	0	0
-0.6333	-11.971	2.8797	13.91	0	0	0	0
-0.60746	-11.928	2.8098	13.894	0	0	0	0
-0.58167	-11.878	2.7209	13.865	0	0	0	0
-0.55	-11.821	2.6159	13.824	0	0	0	0
-0.50795	-11.761	2.4984	13.772	0	0	0	0
-0.45355	-11.7	2.3715	13.71	0	0	0	0
-0.38783	-11.642	2.238	13.641	0	0	0	0
-0.31424	-11.589	2.1015	13.567	0	0	0	0
-0.23704	-11.538	1.9648	13.497	0	0	0	0
-0.15937	-11.485	1.8307	13.43	0	0	0	0
-0.082577	-11.429	1.703	13.359	0	0	0	0
-0.006854	-11.371	1.586	13.276	-0.00287	-11.232	0	0
0.068094	-11.314	1.4827	13.173	0	0	0	0
0.14266	-11.254	1.3922	13.052	0	0	0	0
0.21666	-11.19	1.3118	12.924	0	0	0	0
0.28867	-11.117	1.2381	12.805	0	0	0	0
0.35633	-11.035	1.1688	12.706	0	0	0	0
0.41735	-10.942	1.1031	12.636	0	0	0	0
0.47025	-10.844	1.0409	12.6	0	0	0	0
0.51421	-10.747	0.98216	12.601	0	0	0	0
0.54895	-10.661	0.92587	12.637	0	0	0	0
0.57514	-10.596	0.86979	12.697	0	0	0	0
0.59429	-10.554	0.81154	12.769	0	0	0	0
0.60811	-10.534	0.74954	12.835	0	0	0	0
0.61802	-10.53	0.68355	12.884	0	0	0	0
0.62543	-10.535	0.61493	12.909	0	0	0	0
0.63233	-10.543	0.54627	12.911	0	0	0.64494	-10.49
0.64165	-10.546	0.48065	12.894	0	0	0	0
0.65694	-10.538	0.42073	12.869	0	0	0	0
0.68186	-10.515	0.36786	12.843	0	0	0	0
0.71952	-10.473	0.32184	12.826	0	0	0	0
0.77155	-10.412	0.28171	12.819	0	0	0	0
0.83696	-10.337	0.24712	12.824	0	0	0	0
0.91212	-10.253	0.21872	12.838	0	0	0	0
0.99217	-10.169	0.19783	12.855	0	0	0	0
1.0729	-10.088	0.18593	12.87	0	0	0	0
1.1514	-10.009	0.18461	12.882	0	0	0	0
1.2259	-9.9304	0.19591	12.893	0	0	0	0
1.2946	-9.8475	0.22242	12.907	0	0	0	0
1.3561	-9.7594	0.26639	12.931	0	0	0	0
1.4095	-9.6657	0.32814	12.965	0	0	0	0
1.454	-9.5682	0.40502	13.01	0	0	0	0
1.4896	-9.471	0.49181	13.06	0	0	0	0
1.5161	-9.3788	0.58181	13.116	0	0	0	0
1.5342	-9.2936	0.66804	13.177	0	0	0	0
1.545	-9.2126	0.74475	13.248	0	0	0	0
1.5492	-9.1311	0.80863	13.326	0	0	0	0
1.5466	-9.0447	0.85879	13.404	0	0	0	0
1.5363	-8.95	0.89608	13.476	0	0	0	0
1.5175	-8.8457	0.92257	13.537	0.9114	13.458	0	0
1.4894	-8.7328	0.94104	13.586	0	0	0	0
1.4518	-8.6153	0.95415	13.624	0	0	0	0
1.4049	-8.4971	0.9641	13.649	0	0	0	0
1.3501	-8.3792	0.97265	13.661	0	0	0	0
1.291	-8.2599	0.98134	13.66	0	0	0	0
1.2315	-8.1381	0.99113	13.649	0	0	0	0
1.1744	-8.0137	1.0019	13.63	0	0	0	0
1.1204	-7.8869	1.0122	13.607	0	0	0	0
1.0675	-7.7592	1.0204	13.586	0	0	0	0
1.0134	-7.6327	1.0253	13.567	0	0	0	0
0.95621	-7.51	1.0268	13.553	0	0	0	0
0.89483	-7.3915	1.0251	13.541	0	0	0	0
0.82962	-7.2748	1.0201	13.53	0	0	0	0
0.7622	-7.1562	1.0118	13.516	0	0	0	0
0.69489	-7.0339	1.0001	13.5	0	0	1.0172	13.452
0.63037	-6.9111	0.98611	13.484	0	0	0	0
0.57134	-6.7952	0.97208	13.472	0	0	0	0
0.51935	-6.6931	0.96093	13.465	0	0	0	0
0.47401	-6.6079	0.95461	13.459	0	0	0	0
0.43381	-6.5379	0.95344	13.444	0	0	0	0
0.39768	-6.4794	0.95669	13.416	0	0	0	0
0.36591	-6.4286	0.963	13.38	0	0	0	0
0.3397	-6.3829	0.97033	13.343	0	0	0	0
0.3201	-6.3396	0.97603	13.311	0	0	0	0
0.30733	-6.2962	0.97775	13.285	0	0	0	0
0.30056	-6.2508	0.97446	13.269	0	0	0	0
0.29741	-6.2017	0.96633	13.267	0	0	0	0
0.29338	-6.1466	0.95449	13.282	0.27931	-6.1003	0	0
0.2819	-6.0815	0.94098	13.31	0	0	0	0
0.25553	-6.0023	0.92813	13.34	0	0	0	0
0.20814	-5.9086	0.91753	13.359	0	0	0	0
0.13682	-5.806	0.9098	13.358	0	0	0	0
0.042251	-5.704	0.90512	13.338	0	0	0	0
-0.072715	-5.6103	0.90381	13.305	0	0	0	0
-0.20447	-5.5264	0.90666	13.266	0	0	0	0
-0.34904	-5.4483	0.91456	13.227	0	0	0	0
-0.50222	-5.3714	0.92762	13.183	0	0	0	0
-0.65961	-5.2945	0.94454	13.127	0	0	-0.59702	-5.3173
-0.81608	-5.2204	0.96342	13.053	0	0	0	0
-0.96574	-5.1533	0.98272	12.959	0	0	0	0
-1.1033	-5.0953	1.0017	12.848	0	0	0	0
-1.2258	-5.0445	1.0203	12.724	0	0	0	0
-1.3331	-4.9957	1.0395	12.593	0	0	0	0
-1.4278	-4.9443	1.0611	12.461	0	0	0	0
-1.5135	-4.8891	1.0877	12.335	0	0	0	0
-1.5927	-4.8319	1.1206	12.221	0	0	0	0
-1.6672	-4.774	1.1584	12.119	0	0	0	0
-1.7385	-4.7133	1.1959	12.027	0	0	0	0
-1.8085	-4.6462	1.2258	11.944	0	0	0	0
-1.8775	-4.5715	1.2409	11.864	0	0	0	0
-1.9438	-4.4946	1.2362	11.779	0	0	0	0
-2.0063	-4.4251	1.2091	11.678	0	0	0	0
-2.0658	-4.3703	1.1599	11.553	0	0	0	0
-2.1248	-4.3325	1.0907	11.404	0	0	0	0
-2.1845	-4.3107	1.0059	11.242	0	0	0	0
-2.243	-4.3038	0.91175	11.08	0	0	0	0
-2.2966	-4.3095	0.81476	10.935	0	0	0	0
-2.3424	-4.3238	0.72053	10.815	0	0	0	0
-2.379	-4.3409	0.63239	10.722	0	0	0	0
-2.405	-4.3552	0.55055	10.653	0	0	0	0
-2.4185	-4.363	0.47119	10.603	0	0	0	0
-2.4173	-4.3623	0.38731	10.566	0	0	0	0
-2.3993	-4.3531	0.29141	10.538	0	0	0	0
-2.3633	-4.3374	0.17843	10.512	0	0	0	0
-2.3102	-4.3194	0.047366	10.484	0	0	0	0
-2.2443	-4.3034	-0.099361	10.445	0	0	0	0
-2.1734	-4.2919	-0.25827	10.387	0	0	0	0
-2.1062	-4.2842	-0.42576	10.304	0	0	0	0
-2.0485	-4.2789	-0.59743	10.196	0	0	0	0
-2.0025	-4.2756	-0.76836	10.07	0	0	0	0
-1.9667	-4.2737	-0.93494	9.9376	0	0	0	0
-1.9374	-4.273	-1.0959	9.8063	0	0	0	0
-1.9093	-4.2731	-1.2519	9.6784	0	0	0	0
-1.8764	-4.2735	-1.4043	9.5552	-1.4252	9.524	0	0
-1.8329	-4.2734	-1.555	9.4398	0	0	0	0
-1.7754	-4.2732	-1.7056	9.3379	0	0	0	0
-1.7036	-4.2755	-1.8544	9.2584	0	0	-1.8943	9.214
-1.6198	-4.285	-1.9969	9.2111	0	0	0	0
-1.5284	-4.3062	-2.1279	9.201	0	0	0	0
-1.4344	-4.3402	-2.2446	9.2218	0	0	0	0
-1.3443	-4.3844	-2.3458	9.2582	0	0	0	0
-1.2642	-4.4329	-2.4319	9.2938	0	0	0	0
-1.1985	-4.4786	-2.5041	9.3181	0	0	0	0
-1.1491	-4.5158	-2.5651	9.3265	0	0	0	0
-1.116	-4.5421	-2.6184	9.3185	0	0	0	0
-1.0976	-4.5577	-2.6669	9.2964	0	0	0	0
-1.0907	-4.5649	-2.7114	9.265	0	0	0	0
-1.0923	-4.5669	-2.7518	9.2303	0	0	0	0
-1.0992	-4.5671	-2.7885	9.1973	0	0	0	0
-1.109	-4.5688	-2.823	9.1702	0	0	0	0
-1.119	-4.575	-2.8574	9.1537	0	0	0	0
-1.1267	-4.5883	-2.8936	9.1546	0	0	0	0
-1.1304	-4.6107	-2.9321	9.1823	0	0	0	0
-1.1293	-4.6438	-2.9717	9.2454	0	0	0	0
-1.1238	-4.6886	-3.0098	9.3468	0	0	0	0
