## Supplementary material for "How to control unpredictable others in court-net sports": International match data: n6_3_5.txt

-1.2406	-12.163	3.7188	10.088	0	0	-1.2346	-12.17
-1.2424	-12.068	3.7158	10.067	0	0	0	0
-1.2453	-11.977	3.7052	10.031	0	0	0	0
-1.2498	-11.899	3.6887	9.9768	0	0	0	0
-1.2568	-11.843	3.6693	9.9047	0	0	0	0
-1.2678	-11.808	3.6496	9.8217	0	0	0	0
-1.2847	-11.795	3.6315	9.7391	0	0	0	0
-1.3086	-11.799	3.6153	9.6662	0	0	0	0
-1.339	-11.813	3.5999	9.6068	0	0	0	0
-1.3738	-11.835	3.5833	9.5601	0	0	0	0
-1.4099	-11.86	3.5636	9.5249	0	0	0	0
-1.4439	-11.887	3.5389	9.5004	0	0	0	0
-1.4731	-11.913	3.5067	9.4861	0	0	0	0
-1.4966	-11.934	3.4644	9.4806	0	0	0	0
-1.5151	-11.952	3.4114	9.4826	0	0	0	0
-1.5302	-11.966	3.3499	9.4911	0	0	0	0
-1.5432	-11.977	3.2845	9.5041	0	0	0	0
-1.5548	-11.986	3.221	9.5182	0	0	0	0
-1.5655	-11.994	3.1645	9.5286	0	0	0	0
-1.5742	-12.003	3.1181	9.5307	0	0	0	0
-1.5797	-12.018	3.0805	9.5204	0	0	0	0
-1.5805	-12.043	3.0485	9.4945	0	0	0	0
-1.5755	-12.082	3.0184	9.4516	0	0	0	0
-1.5646	-12.136	2.989	9.394	0	0	0	0
-1.5483	-12.203	2.9613	9.3291	2.9145	9.1578	0	0
-1.528	-12.278	2.9367	9.2665	0	0	0	0
-1.5053	-12.356	2.9153	9.2124	0	0	0	0
-1.4814	-12.43	2.8962	9.1678	0	0	0	0
-1.4571	-12.498	2.8784	9.1308	0	0	0	0
-1.4331	-12.558	2.8624	9.0998	0	0	0	0
-1.4107	-12.611	2.8494	9.0737	0	0	0	0
-1.3913	-12.659	2.8406	9.0513	0	0	0	0
-1.3754	-12.702	2.8363	9.0306	0	0	0	0
-1.3621	-12.745	2.8361	9.0105	0	0	0	0
-1.3504	-12.788	2.8394	8.9914	0	0	0	0
-1.3387	-12.834	2.8451	8.9752	0	0	0	0
-1.3261	-12.882	2.8521	8.9631	0	0	0	0
-1.3119	-12.937	2.8598	8.9552	0	0	0	0
-1.2961	-13.002	2.8684	8.9507	0	0	0	0
-1.2787	-13.08	2.8779	8.9491	0	0	2.8504	8.901
-1.2596	-13.168	2.8881	8.9499	0	0	0	0
-1.2391	-13.261	2.898	8.9533	0	0	0	0
-1.2179	-13.35	2.9055	8.96	0	0	0	0
-1.1978	-13.424	2.9079	8.9713	0	0	0	0
-1.1814	-13.478	2.9022	8.9883	0	0	0	0
-1.1711	-13.51	2.8861	9.0113	0	0	0	0
-1.1695	-13.524	2.8584	9.0383	0	0	0	0
-1.1785	-13.522	2.8201	9.0643	0	0	0	0
-1.1995	-13.51	2.7751	9.0809	0	0	0	0
-1.2327	-13.492	2.729	9.0802	0	0	0	0
-1.2757	-13.475	2.6864	9.0576	0	0	0	0
-1.3237	-13.464	2.6493	9.0145	0	0	0	0
-1.371	-13.462	2.6175	8.9583	0	0	0	0
-1.4146	-13.469	2.5889	8.9013	0	0	0	0
-1.4542	-13.485	2.5597	8.8547	0	0	0	0
-1.4919	-13.503	2.5256	8.8262	0	0	0	0
-1.5301	-13.522	2.4837	8.8193	-1.56	-13.528	0	0
-1.5727	-13.536	2.4343	8.8347	0	0	0	0
-1.6249	-13.547	2.3804	8.8709	0	0	0	0
-1.6928	-13.555	2.3263	8.9227	0	0	0	0
-1.7806	-13.562	2.2761	8.983	0	0	0	0
-1.8879	-13.571	2.2323	9.0462	0	0	0	0
-2.0087	-13.582	2.1957	9.1108	0	0	0	0
-2.133	-13.595	2.1649	9.1771	0	0	0	0
-2.2515	-13.61	2.1385	9.2429	0	0	0	0
-2.3585	-13.627	2.1152	9.302	0	0	0	0
-2.4519	-13.642	2.0934	9.3485	0	0	0	0
-2.532	-13.652	2.0719	9.3832	0	0	0	0
-2.6009	-13.655	2.05	9.4152	0	0	0	0
-2.6626	-13.646	2.0273	9.4561	0	0	0	0
-2.7217	-13.625	2.0037	9.5159	0	0	-2.6649	-13.651
-2.7823	-13.594	1.9787	9.5999	0	0	0	0
-2.8459	-13.559	1.9519	9.7081	0	0	0	0
-2.9124	-13.528	1.9238	9.8339	0	0	0	0
-2.9812	-13.508	1.8956	9.9667	0	0	0	0
-3.0512	-13.504	1.8686	10.097	0	0	0	0
-3.1212	-13.518	1.8441	10.218	0	0	0	0
-3.1893	-13.549	1.8222	10.328	0	0	0	0
-3.2534	-13.596	1.8027	10.427	0	0	0	0
-3.3115	-13.656	1.7854	10.513	0	0	0	0
-3.3619	-13.722	1.7702	10.588	0	0	0	0
-3.4033	-13.789	1.757	10.652	0	0	0	0
-3.4352	-13.85	1.7435	10.704	0	0	0	0
-3.4581	-13.903	1.7256	10.741	0	0	0	0
-3.4731	-13.946	1.6976	10.76	0	0	0	0
-3.4816	-13.982	1.6546	10.76	0	0	0	0
-3.4846	-14.012	1.5941	10.743	0	0	0	0
-3.4829	-14.036	1.5177	10.713	0	0	0	0
-3.4769	-14.056	1.4302	10.676	0	0	0	0
-3.4675	-14.073	1.3388	10.638	0	0	0	0
-3.4546	-14.09	1.2515	10.608	0	0	0	0
-3.4371	-14.11	1.1753	10.589	0	0	0	0
-3.4127	-14.133	1.1137	10.579	0	0	0	0
-3.3784	-14.16	1.0679	10.575	0	0	0	0
-3.3319	-14.188	1.0369	10.573	0	0	0	0
-3.2723	-14.214	1.0185	10.573	0	0	0	0
-3.1994	-14.239	1.0099	10.571	0	0	0	0
-3.1129	-14.26	1.0087	10.569	0	0	0	0
-3.0128	-14.278	1.0136	10.565	0	0	0	0
-2.9011	-14.289	1.0246	10.563	0	0	0	0
-2.7822	-14.293	1.0429	10.566	0	0	0	0
-2.6624	-14.29	1.0699	10.578	0	0	0	0
-2.5485	-14.284	1.1066	10.605	0	0	0	0
-2.4445	-14.281	1.1539	10.653	0	0	0	0
-2.3526	-14.283	1.2116	10.727	0	0	0	0
-2.2728	-14.289	1.2781	10.828	0	0	0	0
-2.2033	-14.297	1.3511	10.948	0	0	0	0
-2.14	-14.301	1.4273	11.075	0	0	0	0
-2.0779	-14.298	1.5029	11.195	0	0	0	0
-2.0118	-14.287	1.5744	11.297	0	0	0	0
-1.938	-14.267	1.6382	11.375	0	0	0	0
-1.8544	-14.243	1.6924	11.426	0	0	0	0
-1.7604	-14.218	1.7368	11.452	0	0	0	0
-1.6571	-14.192	1.7731	11.461	0	0	0	0
-1.5476	-14.162	1.8046	11.458	0	0	0	0
-1.4375	-14.127	1.8339	11.447	0	0	0	0
-1.3333	-14.088	1.8618	11.427	0	0	0	0
-1.2411	-14.048	1.8869	11.394	0	0	0	0
-1.1645	-14.011	1.907	11.346	0	0	0	0
-1.1045	-13.983	1.92	11.282	1.9221	11.268	0	0
-1.0595	-13.967	1.9247	11.204	0	0	0	0
-1.0271	-13.962	1.9205	11.118	0	0	0	0
-1.0041	-13.964	1.9072	11.027	0	0	0	0
-0.98788	-13.967	1.8855	10.937	0	0	0	0
-0.97615	-13.97	1.857	10.853	0	0	0	0
-0.96767	-13.97	1.825	10.779	0	0	0	0
-0.96146	-13.967	1.7946	10.723	0	0	0	0
-0.95644	-13.964	1.771	10.688	0	0	0	0
-0.95134	-13.961	1.7577	10.671	0	0	0	0
-0.94504	-13.96	1.7549	10.665	0	0	0	0
-0.93673	-13.961	1.7612	10.662	0	0	0	0
-0.92619	-13.967	1.7753	10.653	0	0	0	0
-0.91374	-13.977	1.7956	10.634	0	0	1.7571	10.649
-0.89984	-13.992	1.8199	10.603	0	0	0	0
-0.88466	-14.014	1.8445	10.563	0	0	0	0
-0.86842	-14.041	1.8647	10.515	0	0	0	0
-0.85203	-14.07	1.8753	10.463	0	0	0	0
-0.83719	-14.097	1.8712	10.409	0	0	0	0
-0.82574	-14.12	1.8486	10.356	0	0	0	0
-0.81953	-14.135	1.8062	10.304	0	0	0	0
-0.82084	-14.144	1.7444	10.252	0	0	0	0
-0.83276	-14.146	1.666	10.198	0	0	0	0
-0.8589	-14.142	1.5758	10.138	0	0	0	0
-0.90224	-14.133	1.48	10.071	0	0	0	0
-0.96366	-14.12	1.3849	10.001	0	0	0	0
-1.0415	-14.105	1.2969	9.9351	0	0	0	0
-1.1322	-14.09	1.2214	9.8806	0	0	0	0
-1.2309	-14.077	1.162	9.8436	0	0	0	0
-1.3312	-14.068	1.118	9.8262	0	0	0	0
-1.427	-14.068	1.0853	9.8265	0	0	0	0
-1.5134	-14.076	1.0581	9.8401	0	0	0	0
-1.588	-14.092	1.0312	9.8621	0	0	0	0
-1.6508	-14.116	1.0013	9.8897	0	0	0	0
-1.7032	-14.143	0.96787	9.9223	0	0	0	0
-1.7465	-14.172	0.93205	9.9597	0	0	0	0
-1.7816	-14.199	0.89509	9.9997	0	0	0	0
-1.8089	-14.223	0.85815	10.039	0	0	0	0
-1.8292	-14.244	0.82319	10.078	0	0	0	0
-1.8439	-14.263	0.79294	10.12	0	0	0	0
-1.8539	-14.28	0.76969	10.169	0	0	0	0
-1.8604	-14.294	0.75456	10.227	-1.8611	-14.263	0	0
-1.8645	-14.304	0.74765	10.292	0	0	0	0
-1.8678	-14.312	0.74824	10.356	0	0	0	0
-1.8723	-14.318	0.75486	10.415	0	0	0	0
-1.8798	-14.325	0.76541	10.471	0	0	0	0
-1.8917	-14.336	0.77764	10.535	0	0	0	0
-1.9088	-14.35	0.79	10.62	0	0	0	0
-1.9307	-14.369	0.80216	10.731	0	0	0	0
-1.9558	-14.392	0.81484	10.864	0	0	0	0
-1.9819	-14.417	0.8294	11.007	0	0	-2.0016	-14.389
-2.0077	-14.445	0.84728	11.15	0	0	0	0
-2.033	-14.477	0.86911	11.284	0	0	0	0
-2.0586	-14.514	0.894	11.4	0	0	0	0
-2.0851	-14.556	0.91997	11.492	0	0	0	0
-2.1127	-14.603	0.94532	11.552	0	0	0	0
-2.1411	-14.651	0.9697	11.582	0	0	0	0
-2.1698	-14.699	0.99358	11.589	0	0	0	0
-2.1972	-14.747	1.0174	11.582	0	0	0	0
-2.2209	-14.794	1.0409	11.571	0	0	0	0
-2.2391	-14.841	1.0637	11.56	0	0	0	0
-2.251	-14.89	1.0849	11.552	0	0	0	0
-2.2575	-14.941	1.1043	11.547	0	0	0	0
-2.2601	-14.994	1.1233	11.545	0	0	0	0
-2.26	-15.048	1.1435	11.546	0	0	0	0
-2.2583	-15.102	1.1659	11.548	0	0	0	0
-2.2558	-15.153	1.1892	11.551	0	0	0	0
-2.2534	-15.2	1.2091	11.554	0	0	0	0
-2.2506	-15.236	1.2199	11.557	0	0	0	0
-2.2457	-15.256	1.2167	11.56	0	0	0	0
-2.2357	-15.257	1.1982	11.564	0	0	0	0
-2.2168	-15.236	1.167	11.57	0	0	0	0
-2.185	-15.195	1.1294	11.58	0	0	0	0
-2.137	-15.137	1.0916	11.594	0	0	0	0
-2.0712	-15.069	1.0583	11.608	0	0	0	0
-1.9881	-14.996	1.031	11.617	0	0	0	0
-1.8895	-14.924	1.0082	11.611	0	0	0	0
-1.7788	-14.857	0.98699	11.58	0	0	0	0
-1.66	-14.793	0.96357	11.519	0	0	0	0
-1.5386	-14.732	0.93507	11.426	0	0	0	0
-1.4202	-14.674	0.89996	11.306	0	0	0	0
-1.3092	-14.618	0.85811	11.164	0	0	0	0
-1.209	-14.567	0.81049	11.006	0	0	0	0
-1.1207	-14.523	0.75879	10.838	0.73106	10.833	0	0
-1.0439	-14.487	0.70473	10.67	0	0	0	0
-0.97787	-14.459	0.6495	10.514	0	0	0	0
-0.92259	-14.44	0.59431	10.377	0	0	0	0
-0.87761	-14.425	0.54131	10.26	0	0	0	0
-0.84099	-14.414	0.49296	10.166	0	0	0	0
-0.80986	-14.404	0.45036	10.094	0	0	0	0
-0.78168	-14.393	0.41291	10.044	0	0	0	0
-0.75489	-14.382	0.37947	10.013	0	0	0	0
-0.72862	-14.371	0.34932	9.9954	0	0	0	0
-0.7022	-14.363	0.3224	9.989	0	0	0	0
-0.67486	-14.36	0.29914	9.9913	0	0	0	0
-0.64615	-14.364	0.27967	10.002	0	0	0	0
-0.61644	-14.376	0.26279	10.022	0	0	0.24812	9.9536
-0.58687	-14.397	0.24586	10.052	0	0	0	0
-0.55846	-14.424	0.22561	10.091	0	0	0	0
-0.53172	-14.456	0.19954	10.135	0	0	0	0
-0.50713	-14.491	0.16724	10.172	0	0	0	0
-0.48573	-14.525	0.13071	10.189	0	0	0	0
-0.46907	-14.553	0.093072	10.172	0	0	0	0
-0.45877	-14.568	0.056655	10.117	0	0	0	0
-0.4562	-14.57	0.022022	10.031	0	0	0	0
-0.46251	-14.557	-0.011529	9.928	0	0	0	0
-0.47929	-14.536	-0.044822	9.8245	0	0	0	0
-0.50888	-14.51	-0.078309	9.7316	0	0	0	0
-0.55341	-14.486	-0.11197	9.6561	0	0	0	0
-0.61306	-14.467	-0.14483	9.6013	0	0	0	0
-0.685	-14.459	-0.1751	9.567	0	0	0	0
-0.7638	-14.461	-0.20115	9.5496	0	0	0	0
-0.84278	-14.472	-0.22222	9.5454	0	0	0	0
-0.91611	-14.488	-0.23889	9.5527	0	0	0	0
-0.98106	-14.505	-0.25395	9.5702	0	0	0	0
-1.0392	-14.519	-0.27156	9.5943	0	0	0	0
-1.0959	-14.526	-0.29423	9.6199	0	0	0	0
-1.1582	-14.525	-0.32022	9.6455	-0.64345	-8.1617	0	0
-1.234	-14.514	-0.34349	9.6744	0	0	0	0
-1.3297	-14.5	-0.35624	9.7117	0	0	0	0
-1.4478	-14.487	-0.35225	9.7597	0	0	0	0
-1.5861	-14.484	-0.32901	9.8168	0	0	0	0
-1.7372	-14.494	-0.28813	9.8798	0	0	0	0
-1.8908	-14.518	-0.23489	9.9472	0	0	0	0
-2.0379	-14.554	-0.17671	10.02	0	0	0	0
-2.1728	-14.597	-0.12045	10.097	0	0	0	0
-2.2937	-14.641	-0.070038	10.179	0	0	0	0
-2.4004	-14.681	-0.025604	10.268	0	0	0	0
-2.4944	-14.712	0.015287	10.367	0	0	0	0
-2.5787	-14.734	0.055341	10.48	0	0	0	0
-2.6558	-14.75	0.096205	10.606	0	0	0	0
-2.7277	-14.761	0.13883	10.74	0	0	-1.5529	-8.3134
-2.7957	-14.768	0.1841	10.875	0	0	0	0
-2.8604	-14.771	0.23261	11.001	0	0	0	0
-2.9221	-14.772	0.28456	11.108	0	0	0	0
-2.9804	-14.77	0.33973	11.194	0	0	0	0
-3.0351	-14.769	0.39691	11.256	0	0	0	0
-3.0867	-14.771	0.45363	11.297	0	0	0	0
-3.1358	-14.776	0.50699	11.312	0	0	0	0
-3.1823	-14.785	0.55469	11.302	0	0	0	0
-3.2253	-14.797	0.5951	11.271	0	0	0	0
-3.2638	-14.813	0.62638	11.23	0	0	0	0
-3.2976	-14.832	0.64596	11.188	0	0	0	0
-3.3261	-14.855	0.65138	11.154	0	0	0	0
-3.3485	-14.883	0.64177	11.131	0	0	0	0
-3.3629	-14.919	0.61806	11.122	0	0	0	0
-3.3676	-14.963	0.58196	11.125	0	0	0	0
-3.3622	-15.015	0.53554	11.141	0	0	0	0
-3.3489	-15.068	0.48202	11.164	0	0	0	0
-3.3326	-15.117	0.42606	11.192	0	0	0	0
-3.3184	-15.155	0.37237	11.22	0	0	0	0
-3.3098	-15.18	0.32441	11.246	0	0	0	0
-3.3067	-15.19	0.2844	11.267	0	0	0	0
-3.3063	-15.19	0.25332	11.281	0	0	0	0
-3.304	-15.183	0.23023	11.288	0	0	0	0
-3.2949	-15.17	0.21244	11.291	0	0	0	0
-3.2743	-15.153	0.19659	11.29	0	0	0	0
-3.2385	-15.13	0.17969	11.287	0	0	0	0
-3.1848	-15.102	0.16007	11.283	0	0	0	0
-3.1115	-15.071	0.13837	11.279	0	0	0	0
-3.0184	-15.039	0.11709	11.275	0	0	0	0
-2.9079	-15.011	0.098945	11.272	0	0	0	0
-2.7859	-14.989	0.085361	11.269	0	0	0	0
-2.6606	-14.973	0.076226	11.265	0	0	0	0
-2.5392	-14.964	0.070457	11.26	0	0	0	0
-2.4279	-14.964	0.066672	11.251	0	0	0	0
-2.3313	-14.969	0.063702	11.239	0	0	0	0
-2.2524	-14.979	0.060678	11.224	0	0	0	0
-2.19	-14.991	0.056461	11.207	0	0	0	0
-2.1385	-15.001	0.049131	11.189	0	0	0	0
-2.0887	-15.006	0.036474	11.171	0	0	0	0
-2.0309	-15.002	0.017116	11.149	0	0	0	0
-1.9578	-14.984	-0.008748	11.116	0	0	0	0
-1.8657	-14.95	-0.039959	11.066	0	0	0	0
-1.7552	-14.902	-0.075792	10.994	0	0	0	0
-1.6307	-14.846	-0.11638	10.899	0	0	0	0
-1.4993	-14.787	-0.1621	10.787	-0.027606	1.9173	0	0
-1.3689	-14.731	-0.21314	10.662	0	0	0	0
-1.2475	-14.681	-0.26887	10.532	0	0	0	0
-1.141	-14.64	-0.32731	10.406	0	0	0	0
-1.0531	-14.612	-0.3852	10.296	0	0	0	0
-0.98476	-14.597	-0.43842	10.21	0	0	0	0
-0.93419	-14.593	-0.48288	10.15	0	0	0	0
-0.89717	-14.597	-0.51591	10.114	0	0	0	0
-0.86888	-14.606	-0.53729	10.096	0	0	0	0
-0.84528	-14.618	-0.54882	10.091	0	0	0	0
-0.82355	-14.628	-0.55313	10.093	0	0	0	0
-0.8021	-14.637	-0.55274	10.099	0	0	0	0
-0.78019	-14.642	-0.54964	10.107	0	0	0	0
-0.75709	-14.645	-0.54526	10.114	0	0	-0.096994	1.8031
-0.73174	-14.645	-0.54062	10.121	0	0	0	0
-0.70323	-14.644	-0.53665	10.126	0	0	0	0
-0.6713	-14.642	-0.53453	10.128	0	0	0	0
-0.63678	-14.642	-0.53594	10.125	0	0	0	0
-0.60205	-14.644	-0.54317	10.113	0	0	0	0
-0.5711	-14.65	-0.5589	10.089	0	0	0	0
-0.54849	-14.66	-0.58556	10.049	0	0	0	0
-0.53697	-14.673	-0.62415	9.9919	0	0	0	0
-0.53573	-14.688	-0.67319	9.9218	0	0	0	0
-0.54058	-14.702	-0.72869	9.8456	0	0	0	0
-0.54527	-14.714	-0.78491	9.7716	0	0	0	0
-0.54264	-14.722	-0.83603	9.7073	0	0	0	0
-0.52536	-14.724	-0.87821	9.6588	0	0	0	0
-0.48679	-14.717	-0.9108	9.6306	0	0	0	0
-0.42206	-14.699	-0.93569	9.6247	0	0	0	0
-0.329	-14.669	-0.95571	9.6407	0	0	0	0
-0.20879	-14.628	-0.97378	9.6757	0	0	0	0
-0.06572	-14.58	-0.9926	9.7255	0	0	0	0
0.093853	-14.529	-1.0135	9.7854	0	0	0	0
0.26262	-14.477	-1.0358	9.849	0	0	0	0
0.4327	-14.425	-1.0567	9.9091	0	0	0	0
0.59641	-14.375	-1.0736	9.9597	0	0	0	0
0.74777	-14.325	-1.0841	9.9975	0	0	0	0
0.88295	-14.275	-1.0873	10.023	0	0	0	0
0.99967	-14.224	-1.0835	10.037	0	0	0	0
1.0968	-14.173	-1.0742	10.045	0	0	0	0
