## Supplementary material for "How to control unpredictable others in court-net sports": International match data: n6_4_1.txt

-0.83784	-11.953	3.8842	5.4662	0	0	-0.83428	-11.952
-0.8364	-11.895	3.8842	5.4654	0	0	0	0
-0.83081	-11.839	3.8851	5.4644	0	0	0	0
-0.81951	-11.788	3.8874	5.4635	0	0	0	0
-0.80167	-11.745	3.8915	5.4634	0	0	0	0
-0.77744	-11.713	3.8978	5.4647	0	0	0	0
-0.74821	-11.691	3.9063	5.4686	0	0	0	0
-0.71664	-11.68	3.9159	5.476	0	0	0	0
-0.68624	-11.68	3.9255	5.487	0	0	0	0
-0.66039	-11.689	3.9341	5.4995	0	0	0	0
-0.64144	-11.702	3.9417	5.5098	0	0	0	0
-0.63084	-11.716	3.9493	5.5133	0	0	0	0
-0.63001	-11.729	3.9583	5.506	0	0	0	0
-0.64054	-11.735	3.9707	5.4841	0	0	0	0
-0.66329	-11.734	3.9886	5.4447	0	0	0	0
-0.6974	-11.726	4.0143	5.3867	0	0	0	0
-0.74029	-11.714	4.0495	5.3129	0	0	0	0
-0.78836	-11.702	4.0951	5.2295	0	0	0	0
-0.83776	-11.696	4.1507	5.1451	0	0	0	0
-0.88552	-11.698	4.2142	5.0677	0	0	0	0
-0.93029	-11.708	4.2824	5.0021	0.76148	0.88822	0	0
-0.97209	-11.724	4.3518	4.95	0	0	0	0
-1.011	-11.745	4.4187	4.9102	0	0	0	0
-1.0464	-11.767	4.48	4.8793	0	0	0	0
-1.0767	-11.794	4.5337	4.8524	0	0	0	0
-1.1005	-11.825	4.5794	4.8241	0	0	0	0
-1.1179	-11.862	4.617	4.7913	0	0	0	0
-1.1301	-11.905	4.6466	4.7551	0	0	0	0
-1.1395	-11.953	4.6682	4.7197	0	0	0	0
-1.1489	-12.002	4.6823	4.6896	0	0	0	0
-1.1605	-12.047	4.6902	4.6672	0	0	0	0
-1.1746	-12.086	4.6936	4.6519	0	0	0	0
-1.1899	-12.118	4.6938	4.642	0	0	0	0
-1.2049	-12.146	4.6916	4.6359	0	0	0	0
-1.2182	-12.173	4.6873	4.6328	0	0	0	0
-1.2287	-12.206	4.6806	4.6332	0	0	1.3808	-0.2616
-1.2344	-12.249	4.6711	4.6392	0	0	0	0
-1.2333	-12.303	4.659	4.6542	0	0	0	0
-1.2242	-12.367	4.645	4.6803	0	0	0	0
-1.2071	-12.437	4.631	4.7158	0	0	0	0
-1.1839	-12.508	4.6187	4.7537	0	0	0	0
-1.1584	-12.57	4.6094	4.7842	0	0	0	0
-1.136	-12.617	4.6032	4.8006	0	0	0	0
-1.1228	-12.648	4.6	4.8023	0	0	0	0
-1.124	-12.664	4.5992	4.7939	0	0	0	0
-1.1439	-12.668	4.6	4.7837	0	0	0	0
-1.1854	-12.666	4.6005	4.78	0	0	0	0
-1.2495	-12.663	4.5975	4.7883	0	0	0	0
-1.3341	-12.663	4.5867	4.8108	0	0	0	0
-1.4346	-12.671	4.5636	4.8476	0	0	0	0
-1.5448	-12.688	4.5246	4.8967	0	0	0	0
-1.6586	-12.715	4.4684	4.9564	0	0	0	0
-1.7708	-12.751	4.3963	5.0265	0	0	0	0
-1.8785	-12.791	4.3134	5.1096	0	0	0	0
-1.9823	-12.835	4.2266	5.2063	0	0	0	0
-2.0851	-12.88	4.1428	5.3128	0	0	0	0
-2.19	-12.924	4.0657	5.4225	0	0	0	0
-2.2982	-12.966	3.9972	5.5293	0	0	0	0
-2.4097	-13.001	3.938	5.6281	0	0	0	0
-2.5256	-13.026	3.8877	5.7144	0	0	0	0
-2.6497	-13.039	3.8438	5.7875	0	0	0	0
-2.7883	-13.036	3.8017	5.8504	0	0	0	0
-2.9465	-13.019	3.7558	5.907	0	0	0	0
-3.1259	-12.992	3.7005	5.9611	0	0	0	0
-3.3241	-12.96	3.6319	6.015	0	0	0	0
-3.5349	-12.932	3.5483	6.0698	0	0	0	0
-3.7496	-12.913	3.4506	6.1269	0	0	0	0
-3.9582	-12.907	3.3423	6.187	0	0	0	0
-4.1503	-12.91	3.2295	6.2491	-1.0301	-4.153	0	0
-4.3175	-12.919	3.1206	6.3105	0	0	0	0
-4.4561	-12.931	3.0232	6.3693	0	0	0	0
-4.5696	-12.942	2.9422	6.4258	0	0	0	0
-4.6663	-12.951	2.8785	6.4812	0	0	0	0
-4.7544	-12.96	2.8308	6.5364	0	0	0	0
-4.8381	-12.966	2.7963	6.5919	0	0	0	0
-4.9174	-12.971	2.7722	6.6482	0	0	0	0
-4.9913	-12.971	2.7551	6.7072	0	0	0	0
-5.0599	-12.965	2.7413	6.7718	0	0	0	0
-5.1256	-12.948	2.7273	6.844	0	0	0	0
-5.1928	-12.92	2.7108	6.921	0	0	0	0
-5.2656	-12.881	2.6906	6.9949	0	0	-5.2607	-12.873
-5.3466	-12.836	2.6661	7.058	0	0	0	0
-5.4349	-12.791	2.6366	7.1077	0	0	0	0
-5.527	-12.753	2.6026	7.1467	0	0	0	0
-5.6185	-12.73	2.5658	7.1812	0	0	0	0
-5.7065	-12.727	2.5292	7.2173	0	0	0	0
-5.7906	-12.746	2.4956	7.2574	0	0	0	0
-5.872	-12.783	2.467	7.2995	0	0	0	0
-5.9509	-12.832	2.443	7.3391	0	0	0	0
-6.026	-12.885	2.4217	7.3733	0	0	0	0
-6.0958	-12.932	2.4002	7.4023	0	0	0	0
-6.1596	-12.968	2.3767	7.4273	0	0	0	0
-6.2175	-12.992	2.3518	7.4491	0	0	0	0
-6.2696	-13.003	2.3286	7.4667	0	0	0	0
-6.3154	-13.002	2.3114	7.4774	0	0	0	0
-6.3531	-12.992	2.3037	7.4786	0	0	0	0
-6.3806	-12.977	2.3075	7.4678	0	0	0	0
-6.3963	-12.96	2.3243	7.4425	0	0	0	0
-6.3997	-12.948	2.3551	7.4008	0	0	0	0
-6.3896	-12.943	2.4007	7.3426	0	0	0	0
-6.363	-12.947	2.4604	7.2712	0	0	0	0
-6.3149	-12.956	2.5312	7.1941	0	0	0	0
-6.2398	-12.962	2.6084	7.1201	0	0	0	0
-6.1345	-12.959	2.6867	7.0556	0	0	0	0
-5.9976	-12.948	2.7628	7.0031	0	0	0	0
-5.8303	-12.931	2.8365	6.9609	0	0	0	0
-5.6367	-12.91	2.9106	6.9235	0	0	0	0
-5.4251	-12.887	2.9886	6.8855	0	0	0	0
-5.2069	-12.863	3.0724	6.8443	3.0458	6.809	0	0
-4.9933	-12.841	3.1607	6.8002	0	0	0	0
-4.7931	-12.823	3.2488	6.7537	0	0	0	0
-4.6117	-12.814	3.3306	6.7043	0	0	0	0
-4.4509	-12.816	3.4009	6.6517	0	0	0	0
-4.3096	-12.826	3.4571	6.5992	0	0	0	0
-4.1837	-12.84	3.4994	6.5518	0	0	0	0
-4.067	-12.851	3.5309	6.513	0	0	0	0
-3.9526	-12.855	3.5561	6.483	0	0	0	0
-3.8344	-12.846	3.5795	6.4603	0	0	0	0
-3.7097	-12.824	3.6047	6.4432	0	0	0	0
-3.5783	-12.795	3.6339	6.4305	0	0	0	0
-3.4421	-12.769	3.6682	6.4219	0	0	0	0
-3.3027	-12.755	3.7076	6.417	0	0	3.7137	6.339
-3.1615	-12.761	3.7511	6.4144	0	0	0	0
-3.0208	-12.79	3.7972	6.4105	0	0	0	0
-2.8846	-12.837	3.8434	6.3998	0	0	0	0
-2.7579	-12.895	3.8873	6.3776	0	0	0	0
-2.6439	-12.953	3.9278	6.3417	0	0	0	0
-2.5428	-13.002	3.9658	6.2942	0	0	0	0
-2.4516	-13.038	4.0027	6.2412	0	0	0	0
-2.3652	-13.062	4.039	6.1917	0	0	0	0
-2.2768	-13.077	4.0736	6.1549	0	0	0	0
-2.1791	-13.083	4.105	6.1353	0	0	0	0
-2.0657	-13.084	4.1322	6.1307	0	0	0	0
-1.9325	-13.08	4.1548	6.1342	0	0	0	0
-1.7793	-13.074	4.1734	6.1393	0	0	0	0
-1.6096	-13.07	4.1894	6.1421	0	0	0	0
-1.4308	-13.07	4.2036	6.1414	0	0	0	0
-1.253	-13.075	4.2164	6.1382	0	0	0	0
-1.0867	-13.086	4.2274	6.1352	0	0	0	0
-0.93844	-13.103	4.2353	6.1358	0	0	0	0
-0.80992	-13.127	4.2387	6.1437	0	0	0	0
-0.69932	-13.157	4.2356	6.1625	0	0	0	0
-0.60387	-13.193	4.2238	6.1947	0	0	0	0
-0.52004	-13.231	4.2007	6.2407	0	0	0	0
-0.44282	-13.268	4.1641	6.2986	0	0	0	0
-0.3662	-13.299	4.1128	6.366	0	0	0	0
-0.28458	-13.322	4.0474	6.4416	0	0	0	0
-0.19423	-13.336	3.9692	6.5251	0	0	0	0
-0.094396	-13.343	3.8809	6.6152	0	0	0	0
0.012187	-13.344	3.7856	6.7096	0	0	0	0
0.11964	-13.342	3.6865	6.8057	0	0	0	0
0.22131	-13.339	3.587	6.9019	0.28674	-13.303	0	0
0.31287	-13.335	3.4906	6.9977	0	0	0	0
0.39306	-13.332	3.4008	7.0942	0	0	0	0
0.46214	-13.332	3.3197	7.1925	0	0	0	0
0.5205	-13.332	3.2482	7.2927	0	0	0	0
0.56865	-13.331	3.1862	7.3929	0	0	0	0
0.60759	-13.328	3.1325	7.4888	0	0	0	0
0.63892	-13.322	3.0838	7.5756	0	0	0	0
0.66428	-13.313	3.0346	7.653	0	0	0	0
0.68456	-13.301	2.9784	7.7255	0	0	0	0
0.70003	-13.289	2.9098	7.7988	0	0	0	0
0.71172	-13.274	2.8263	7.8769	0	0	0	0
0.72221	-13.257	2.7274	7.962	0	0	0	0
0.7353	-13.235	2.6136	8.0564	0	0	0	0
0.75505	-13.207	2.4869	8.1628	0	0	0.73232	-13.177
0.78478	-13.172	2.3522	8.2821	0	0	0	0
0.82596	-13.133	2.2169	8.4121	0	0	0	0
0.87762	-13.093	2.0893	8.5468	0	0	0	0
0.93627	-13.056	1.976	8.6775	0	0	0	0
0.99678	-13.027	1.8804	8.7959	0	0	0	0
1.0538	-13.006	1.8024	8.8958	0	0	0	0
1.103	-12.994	1.7391	8.9762	0	0	0	0
1.1416	-12.989	1.6855	9.0427	0	0	0	0
1.1676	-12.986	1.6362	9.1065	0	0	0	0
1.1809	-12.984	1.5854	9.1786	0	0	0	0
1.182	-12.98	1.5276	9.2656	0	0	0	0
1.173	-12.971	1.4584	9.3665	0	0	0	0
1.1561	-12.954	1.3752	9.4755	0	0	0	0
1.1336	-12.928	1.2769	9.5878	0	0	0	0
1.1086	-12.895	1.1637	9.7022	0	0	0	0
1.0834	-12.857	1.0383	9.8189	0	0	0	0
1.0596	-12.82	0.90641	9.9359	0	0	0	0
1.0373	-12.784	0.77539	10.049	0	0	0	0
1.0154	-12.751	0.65172	10.152	0	0	0	0
0.9926	-12.722	0.53736	10.245	0	0	0	0
0.96778	-12.698	0.4284	10.33	0	0	0	0
0.94083	-12.679	0.31644	10.417	0	0	0	0
0.91233	-12.66	0.19209	10.516	0	0	0	0
0.88267	-12.642	0.048891	10.632	0	0	0	0
0.85163	-12.621	-0.11473	10.77	0	0	0	0
0.81838	-12.596	-0.29604	10.925	0	0	0	0
0.782	-12.566	-0.4886	11.088	0	0	0	0
0.74283	-12.53	-0.68275	11.243	0	0	0	0
0.70324	-12.491	-0.86849	11.371	0	0	0	0
0.66677	-12.452	-1.0399	11.459	0	0	0	0
0.63648	-12.416	-1.1964	11.508	-1.2296	11.601	0	0
0.61385	-12.388	-1.3407	11.525	0	0	0	0
0.59831	-12.366	-1.4766	11.521	0	0	0	0
0.58785	-12.348	-1.6084	11.511	0	0	0	0
0.58007	-12.33	-1.7398	11.506	0	0	0	0
0.57309	-12.309	-1.8739	11.517	0	0	0	0
0.56625	-12.283	-2.0112	11.549	0	0	0	0
0.56037	-12.253	-2.1498	11.607	0	0	0	0
0.55722	-12.221	-2.2867	11.686	0	0	0	0
0.55817	-12.192	-2.419	11.775	0	0	-2.4179	11.822
0.56319	-12.166	-2.544	11.862	0	0	0	0
0.57069	-12.145	-2.6592	11.94	0	0	0	0
0.5786	-12.128	-2.7629	12.005	0	0	0	0
0.58599	-12.117	-2.8542	12.059	0	0	0	0
0.59363	-12.111	-2.9336	12.106	0	0	0	0
0.60275	-12.108	-3.002	12.146	0	0	0	0
0.61402	-12.107	-3.0609	12.181	0	0	0	0
0.62748	-12.107	-3.1109	12.209	0	0	0	0
0.64239	-12.106	-3.1531	12.23	0	0	0	0
0.65646	-12.103	-3.1895	12.243	0	0	0	0
0.6653	-12.099	-3.2217	12.248	0	0	0	0
0.6629	-12.097	-3.2513	12.248	0	0	0	0
0.64335	-12.098	-3.28	12.248	0	0	0	0
0.6027	-12.104	-3.3113	12.255	0	0	0	0
0.53992	-12.115	-3.3492	12.275	0	0	0	0
0.45621	-12.131	-3.3974	12.312	0	0	0	0
0.35397	-12.149	-3.4573	12.367	0	0	0	0
0.23664	-12.171	-3.527	12.434	0	0	0	0
0.10892	-12.2	-3.6012	12.507	0	0	0	0
-0.024596	-12.237	-3.6727	12.577	0	0	0	0
-0.16129	-12.287	-3.7334	12.638	0	0	0	0
-0.30041	-12.345	-3.7754	12.689	0	0	0	0
-0.44186	-12.406	-3.7923	12.724	0	0	0	0
-0.58614	-12.465	-3.7792	12.742	0	0	0	0
-0.73487	-12.516	-3.7327	12.735	0	0	0	0
-0.88992	-12.561	-3.6511	12.699	0	0	0	0
-1.0511	-12.6	-3.536	12.629	0	0	0	0
-1.2153	-12.634	-3.3934	12.526	0	0	0	0
-1.3779	-12.662	-3.2326	12.404	0	0	0	0
-1.535	-12.683	-3.0653	12.278	0	0	0	0
-1.6838	-12.697	-2.9027	12.164	0	0	0	0
-1.8222	-12.706	-2.7535	12.067	0	0	0	0
-1.9482	-12.714	-2.6223	11.987	0	0	0	0
-2.0607	-12.726	-2.5099	11.918	0	0	0	0
-2.1598	-12.743	-2.4147	11.857	0	0	0	0
-2.2472	-12.762	-2.3319	11.801	0	0	0	0
-2.3265	-12.775	-2.2543	11.75	0	0	0	0
-2.4038	-12.776	-2.1723	11.7	0	0	0	0
-2.4858	-12.756	-2.0762	11.648	0	0	0	0
-2.5767	-12.713	-1.9595	11.592	0	0	0	0
-2.6756	-12.648	-1.8203	11.528	0	0	0	0
-2.7793	-12.567	-1.6621	11.453	0	0	0	0
-2.8841	-12.481	-1.4931	11.364	0	0	0	0
-2.9877	-12.399	-1.3236	11.256	0	0	0	0
-3.0879	-12.324	-1.1631	11.132	-3.0424	-12.308	0	0
-3.1811	-12.256	-1.0185	11.004	0	0	0	0
-3.263	-12.194	-0.89405	10.89	0	0	0	0
-3.3301	-12.138	-0.79206	10.801	0	0	0	0
-3.3806	-12.09	-0.71252	10.739	0	0	0	0
-3.4147	-12.053	-0.65369	10.702	0	0	0	0
-3.4347	-12.027	-0.61195	10.683	0	0	0	0
-3.4448	-12.01	-0.58144	10.674	0	0	0	0
-3.4502	-11.998	-0.55454	10.668	0	0	0	0
-3.4566	-11.982	-0.52338	10.658	0	0	0	0
-3.4691	-11.955	-0.48146	10.643	0	0	0	0
-3.4918	-11.908	-0.42478	10.619	0	0	-3.4388	-11.953
-3.5266	-11.835	-0.35264	10.588	0	0	0	0
-3.5725	-11.737	-0.26861	10.548	0	0	0	0
-3.6259	-11.618	-0.17963	10.504	0	0	0	0
-3.6824	-11.486	-0.09305	10.456	0	0	0	0
-3.7387	-11.348	-0.014791	10.411	0	0	0	0
-3.7912	-11.213	0.050059	10.373	0	0	0	0
-3.8353	-11.092	0.097389	10.348	0	0	0	0
-3.8663	-10.995	0.12582	10.338	0	0	0	0
-3.8808	-10.925	0.13791	10.343	0	0	0	0
-3.8781	-10.884	0.14005	10.36	0	0	0	0
-3.86	-10.869	0.14174	10.378	0	0	0	0
-3.8314	-10.872	0.15368	10.388	0	0	0	0
-3.7984	-10.887	0.18485	10.38	0	0	0	0
-3.7669	-10.905	0.24038	10.349	0	0	0	0
-3.7396	-10.918	0.32137	10.292	0	0	0	0
-3.7163	-10.921	0.4256	10.207	0	0	0	0
-3.6936	-10.913	0.54746	10.093	0	0	0	0
-3.6672	-10.896	0.67908	9.9559	0	0	0	0
-3.6336	-10.876	0.81389	9.8054	0	0	0	0
-3.5908	-10.855	0.94905	9.6508	0	0	0	0
-3.5385	-10.833	1.0849	9.5004	0	0	0	0
-3.4769	-10.813	1.2234	9.3584	0	0	0	0
-3.4071	-10.795	1.3667	9.2248	0	0	0	0
-3.3313	-10.783	1.5155	9.0976	0	0	0	0
-3.2526	-10.777	1.6678	8.9767	0	0	0	0
-3.174	-10.774	1.8189	8.8658	0	0	0	0
-3.0982	-10.776	1.9638	8.7692	0	0	0	0
-3.0268	-10.784	2.1002	8.6875	2.1162	8.5785	0	0
-2.9609	-10.798	2.2299	8.6144	0	0	0	0
-2.901	-10.816	2.3569	8.5399	0	0	0	0
-2.8474	-10.836	2.4841	8.4562	0	0	0	0
-2.7995	-10.853	2.6113	8.3629	0	0	0	0
-2.7551	-10.866	2.7358	8.267	0	0	0	0
-2.7109	-10.874	2.8546	8.1776	0	0	0	0
-2.6636	-10.878	2.9657	8.1006	0	0	0	0
-2.6114	-10.876	3.0677	8.0351	0	0	0	0
-2.5539	-10.87	3.1604	7.9767	0	0	0	0
-2.4918	-10.859	3.2451	7.9227	0	0	0	0
-2.4258	-10.847	3.3233	7.8735	0	0	0	0
-2.3568	-10.834	3.3955	7.8303	0	0	0	0
-2.2866	-10.822	3.4613	7.7936	0	0	0	0
-2.2168	-10.815	3.5197	7.763	0	0	3.5336	7.6967
-2.1478	-10.813	3.5702	7.7373	0	0	0	0
-2.079	-10.819	3.6133	7.715	0	0	0	0
-2.009	-10.832	3.6506	7.696	0	0	0	0
-1.9369	-10.854	3.684	7.6817	0	0	0	0
-1.8642	-10.883	3.7144	7.6732	0	0	0	0
-1.7946	-10.918	3.7426	7.6699	0	0	0	0
-1.7325	-10.954	3.77	7.6704	0	0	0	0
-1.6817	-10.988	3.798	7.6736	0	0	0	0
-1.6441	-11.016	3.8278	7.6778	0	0	0	0
-1.6188	-11.037	3.8594	7.6797	0	0	0	0
-1.6037	-11.05	3.8911	7.6738	0	0	0	0
-1.5966	-11.058	3.9213	7.6534	0	0	0	0
-1.5969	-11.059	3.9486	7.6152	0	0	0	0
-1.6047	-11.053	3.9722	7.5631	0	0	0	0
-1.6206	-11.038	3.992	7.5088	0	0	0	0
-1.644	-11.011	4.008	7.4661	0	0	0	0
-1.6731	-10.971	4.0206	7.4434	0	0	0	0
-1.7048	-10.923	4.0306	7.4399	0	0	0	0
-1.7349	-10.875	4.0387	7.4502	0	0	0	0
-1.7596	-10.836	4.0453	7.4688	0	0	0	0
-1.7768	-10.81	4.0496	7.4924	0	0	0	0
-1.7869	-10.798	4.0498	7.5185	0	0	0	0
-1.7931	-10.794	4.0432	7.5463	0	0	0	0
-1.8014	-10.794	4.0266	7.576	0	0	0	0
-1.819	-10.793	3.9971	7.6097	0	0	0	0
-1.8524	-10.787	3.9522	7.6492	0	0	0	0
-1.9058	-10.776	3.8913	7.6953	0	0	0	0
-1.981	-10.76	3.8169	7.747	0	0	0	0
-2.0791	-10.739	3.7325	7.8024	0	0	0	0
-2.1998	-10.713	3.6418	7.8598	0	0	0	0
-2.3405	-10.684	3.5477	7.9196	0	0	0	0
-2.4956	-10.655	3.4539	7.9837	0	0	0	0
-2.6575	-10.631	3.364	8.0528	0	0	0	0
-2.8179	-10.611	3.2823	8.125	0	0	0	0
-2.9692	-10.593	3.2126	8.1958	0	0	0	0
-3.1061	-10.576	3.1553	8.2606	0	0	0	0
-3.2267	-10.556	3.1069	8.3178	0	0	0	0
-3.3334	-10.533	3.0602	8.3696	0	0	0	0
-3.4318	-10.501	3.0079	8.4196	0	0	0	0
-3.5286	-10.457	2.9441	8.4697	0	0	0	0
-3.6308	-10.396	2.8664	8.5188	0	0	0	0
-3.7455	-10.316	2.7758	8.5634	0	0	0	0
-3.8795	-10.215	2.6757	8.6004	0	0	0	0
-4.0385	-10.091	2.5708	8.6283	0	0	0	0
-4.2242	-9.9418	2.4668	8.6472	0	0	0	0
-4.4313	-9.774	2.3696	8.6586	0	0	0	0
-4.6457	-9.5998	2.2833	8.6645	0	0	0	0
-4.8482	-9.4358	2.2101	8.6678	0	0	0	0
-5.023	-9.2958	2.1504	8.6733	-5.1804	-9.0931	0	0
-5.1629	-9.1862	2.1037	8.6857	0	0	0	0
-5.2694	-9.1062	2.0687	8.7049	0	0	0	0
-5.3496	-9.0518	2.0438	8.7269	0	0	0	0
-5.4128	-9.0182	2.0267	8.7471	0	0	0	0
-5.4692	-8.999	2.015	8.7639	0	0	0	0
-5.5271	-8.9862	2.0064	8.7772	0	0	0	0
-5.5912	-8.9717	1.9994	8.7878	0	0	0	0
-5.6625	-8.9486	1.9933	8.7973	0	0	0	0
-5.7396	-8.9127	1.987	8.8074	0	0	0	0
-5.8202	-8.862	1.9789	8.8205	0	0	-5.8164	-8.8473
-5.9027	-8.7972	1.9671	8.8384	0	0	0	0
-5.9852	-8.72	1.95	8.8617	0	0	0	0
-6.0639	-8.634	1.9271	8.8882	0	0	0	0
-6.1329	-8.5443	1.8994	8.9132	0	0	0	0
-6.1852	-8.4577	1.8696	8.932	0	0	0	0
-6.2159	-8.3803	1.8408	8.9442	0	0	0	0
-6.2244	-8.3142	1.8153	8.9537	0	0	0	0
-6.2143	-8.2576	1.7933	8.9656	0	0	0	0
-6.1921	-8.2068	1.7738	8.9837	0	0	0	0
-6.1642	-8.158	1.7553	9.0094	0	0	0	0
-6.1353	-8.1071	1.7376	9.0401	0	0	0	0
-6.107	-8.0508	1.7222	9.0693	0	0	0	0
-6.0791	-7.9882	1.7123	9.0892	0	0	0	0
-6.0503	-7.9221	1.7123	9.0965	0	0	0	0
-6.0194	-7.8567	1.7266	9.0943	0	0	0	0
-5.9839	-7.7946	1.7597	9.0873	0	0	0	0
-5.9397	-7.7342	1.8144	9.074	0	0	0	0
-5.8815	-7.6721	1.8909	9.045	0	0	0	0
-5.8056	-7.6065	1.9848	8.9893	0	0	0	0
-5.7121	-7.5405	2.0892	8.9015	0	0	0	0
-5.6052	-7.4802	2.1974	8.7855	0	0	0	0
-5.4918	-7.431	2.3056	8.6518	0	0	0	0
-5.3789	-7.3954	2.4136	8.5122	0	0	0	0
-5.271	-7.3735	2.5243	8.3743	0	0	0	0
-5.1702	-7.3627	2.6408	8.2403	0	0	0	0
-5.077	-7.3576	2.7631	8.1108	0	0	0	0
-4.9913	-7.3525	2.8866	7.9893	0	0	0	0
-4.9111	-7.3428	3.0054	7.8809	0	0	0	0
-4.8328	-7.3263	3.1152	7.7883	0	0	0	0
-4.7506	-7.3021	3.2143	7.7084	0	0	0	0
-4.6586	-7.2692	3.3031	7.6348	0	0	0	0
-4.5516	-7.2266	3.383	7.563	0	0	0	0
-4.4261	-7.1749	3.4561	7.4922	3.4406	7.4689	0	0
-4.2801	-7.1168	3.5262	7.4232	0	0	0	0
-4.1126	-7.0557	3.5967	7.3574	0	0	0	0
-3.9257	-6.9942	3.6697	7.2957	0	0	0	0
-3.7254	-6.9345	3.7451	7.2379	0	0	3.6836	7.211
-3.5197	-6.881	3.8216	7.1818	0	0	0	0
-3.3159	-6.8403	3.8961	7.125	0	0	0	0
-3.1184	-6.8183	3.9646	7.0675	0	0	0	0
-2.9296	-6.8174	4.0243	7.0117	0	0	0	0
-2.7511	-6.8351	4.0742	6.9613	0	0	0	0
-2.5853	-6.8647	4.1159	6.9214	0	0	0	0
-2.4347	-6.8979	4.1525	6.897	0	0	0	0
-2.2994	-6.9271	4.1873	6.8896	0	0	0	0
-2.1765	-6.9467	4.2225	6.8939	0	0	0	0
-2.0589	-6.9558	4.2578	6.9	0	0	0	0
-1.9374	-6.9573	4.2909	6.8981	0	0	0	0
-1.8045	-6.9576	4.3185	6.8838	0	0	0	0
-1.6576	-6.9634	4.3381	6.8596	0	0	0	0
-1.5001	-6.9791	4.3492	6.8313	0	0	0	0
-1.3392	-7.0055	4.353	6.8035	0	0	0	0
-1.1826	-7.0401	4.352	6.7777	0	0	0	0
-1.0356	-7.0787	4.3486	6.7539	0	0	0	0
-0.89952	-7.1172	4.3453	6.7323	0	0	0	0
-0.77172	-7.1518	4.344	6.7136	0	0	0	0
-0.64867	-7.1803	4.3453	6.6989	0	0	0	0
-0.52909	-7.2016	4.3481	6.6894	0	0	0	0
-0.41396	-7.216	4.3498	6.687	0	0	0	0
-0.30445	-7.2251	4.3471	6.6941	0	0	0	0
-0.20058	-7.2308	4.3378	6.7131	0	0	0	0
-0.10161	-7.2348	4.3206	6.7453	0	0	0	0
-0.006963	-7.2388	4.2954	6.7901	0	0	0	0
0.08352	-7.2443	4.2625	6.8443	0	0	0	0
0.16965	-7.2535	4.2237	6.9018	0	0	0	0
0.25058	-7.267	4.1812	6.9562	0	0	0	0
0.32479	-7.2832	4.1375	7.0036	0	0	0	0
0.3912	-7.2984	4.0949	7.0431	0	0	0	0
0.45021	-7.3083	4.055	7.0759	0.44657	-7.3128	0	0
0.50385	-7.3098	4.0184	7.1054	0	0	0	0
0.55497	-7.3008	3.9843	7.1361	0	0	0	0
0.60681	-7.2805	3.9521	7.1723	0	0	0	0
0.66276	-7.2485	3.9225	7.2169	0	0	0	0
0.72608	-7.2043	3.8963	7.2725	0	0	0	0
0.79922	-7.1477	3.8715	7.3409	0	0	0	0
0.88278	-7.0801	3.8429	7.4229	0	0	0	0
0.97518	-7.0041	3.8048	7.5176	0	0	0	0
1.0732	-6.9243	3.7528	7.6222	0	0	0	0
1.1727	-6.8479	3.6853	7.731	0	0	0	0
1.2692	-6.7829	3.6033	7.839	0	0	1.3112	-6.705
1.3604	-6.7357	3.5101	7.9432	0	0	0	0
1.4456	-6.7087	3.4106	8.0429	0	0	0	0
1.5265	-6.7004	3.3086	8.1383	0	0	0	0
1.6057	-6.7073	3.2051	8.2299	0	0	0	0
1.6868	-6.7252	3.0976	8.3193	0	0	0	0
1.7727	-6.7499	2.9833	8.4082	0	0	0	0
1.8648	-6.7789	2.8617	8.4976	0	0	0	0
1.9623	-6.8115	2.7355	8.587	0	0	0	0
2.062	-6.8495	2.6092	8.675	0	0	0	0
2.1602	-6.8948	2.4856	8.7616	0	0	0	0
2.2536	-6.9468	2.3657	8.8488	0	0	0	0
2.3414	-7.0016	2.2482	8.9401	0	0	0	0
2.4241	-7.0529	2.1292	9.041	0	0	0	0
2.5035	-7.0949	2.0034	9.1574	0	0	0	0
2.5812	-7.1238	1.8662	9.2922	0	0	0	0
2.6579	-7.1373	1.7175	9.4422	0	0	0	0
2.7344	-7.1351	1.5613	9.5992	0	0	0	0
2.8119	-7.1195	1.404	9.7549	0	0	0	0
2.8915	-7.0957	1.2506	9.9038	0	0	0	0
2.9734	-7.0718	1.1032	10.043	0	0	0	0
3.056	-7.056	0.96155	10.172	0	0	0	0
3.137	-7.0532	0.82381	10.289	0	0	0	0
3.214	-7.0637	0.68619	10.397	0	0	0	0
3.2848	-7.0838	0.54237	10.499	0	0	0	0
3.3481	-7.1089	0.38498	10.598	0	0	0	0
3.4033	-7.1342	0.2082	10.695	0	0	0	0
3.4501	-7.1569	0.009835	10.79	0	0	0	0
3.4888	-7.1761	-0.20763	10.879	0	0	0	0
