## Supplementary material for "How to control unpredictable others in court-net sports": International match data: n6_4_2.txt

1.5058	-11.677	-2.0373	10.87	0	0	1.503	-11.654
1.5121	-11.675	-2.0483	10.879	0	0	0	0
1.5263	-11.669	-2.0627	10.888	0	0	0	0
1.549	-11.661	-2.0784	10.897	0	0	0	0
1.58	-11.651	-2.0945	10.903	0	0	0	0
1.6172	-11.642	-2.1113	10.905	0	0	0	0
1.6567	-11.633	-2.1301	10.904	0	0	0	0
1.694	-11.625	-2.1513	10.9	0	0	0	0
1.7243	-11.617	-2.1737	10.894	0	0	0	0
1.7435	-11.608	-2.1943	10.886	0	0	0	0
1.7489	-11.598	-2.2102	10.876	0	0	0	0
1.7393	-11.585	-2.2183	10.859	0	0	0	0
1.7154	-11.57	-2.215	10.833	0	0	0	0
1.6793	-11.557	-2.1955	10.792	0	0	0	0
1.6337	-11.549	-2.1545	10.734	0	0	0	0
1.5816	-11.546	-2.0874	10.659	0	0	0	0
1.5259	-11.549	-1.9932	10.57	0	0	0	0
1.4698	-11.556	-1.877	10.473	0	0	0	0
1.4147	-11.567	-1.7489	10.378	0	0	0	0
1.3608	-11.58	-1.6179	10.291	0	0	0	0
1.3079	-11.596	-1.4892	10.207	0	0	0	0
1.2559	-11.617	-1.3642	10.124	0	0	0	0
1.2055	-11.643	-1.2429	10.042	-1.2441	9.962	0	0
1.1578	-11.676	-1.1249	9.9628	0	0	0	0
1.115	-11.715	-1.0114	9.8844	0	0	0	0
1.079	-11.757	-0.90678	9.8054	0	0	0	0
1.0502	-11.799	-0.81646	9.7242	0	0	0	0
1.027	-11.838	-0.74339	9.641	0	0	0	0
1.007	-11.873	-0.68704	9.5587	0	0	0	0
0.98812	-11.903	-0.64536	9.4833	0	0	0	0
0.96878	-11.929	-0.61642	9.4216	0	0	0	0
0.94773	-11.949	-0.59815	9.3772	0	0	0	0
0.92395	-11.967	-0.58767	9.3491	0	0	0	0
0.89716	-11.983	-0.58134	9.3332	0	0	0	0
0.86843	-12.002	-0.57546	9.3245	0	0	0	0
0.83975	-12.027	-0.56692	9.3181	0	0	-0.58547	9.2956
0.81269	-12.06	-0.55378	9.311	0	0	0	0
0.78773	-12.104	-0.53572	9.3014	0	0	0	0
0.76493	-12.16	-0.51372	9.2895	0	0	0	0
0.74464	-12.222	-0.48856	9.2755	0	0	0	0
0.72761	-12.285	-0.45936	9.2593	0	0	0	0
0.71494	-12.341	-0.4237	9.2396	0	0	0	0
0.70807	-12.382	-0.37893	9.215	0	0	0	0
0.70881	-12.407	-0.32339	9.1846	0	0	0	0
0.71921	-12.415	-0.25674	9.1473	0	0	0	0
0.74117	-12.407	-0.18037	9.1024	0	0	0	0
0.77579	-12.384	-0.097643	9.0493	0	0	0	0
0.82287	-12.349	-0.013396	8.9893	0	0	0	0
0.88064	-12.307	0.066918	8.9279	0	0	0	0
0.94583	-12.266	0.13773	8.8738	0	0	0	0
1.0144	-12.232	0.19427	8.8353	0	0	0	0
1.0823	-12.212	0.23415	8.816	0	0	0	0
1.1459	-12.208	0.25822	8.815	0	0	0	0
1.202	-12.219	0.27007	8.8286	0	0	0	0
1.2483	-12.24	0.27471	8.8516	0	0	0	0
1.2837	-12.266	0.27735	8.8818	0	0	0	0
1.3086	-12.292	0.28266	8.9209	0	0	0	0
1.3249	-12.316	0.29456	8.9702	0	0	0	0
1.3354	-12.337	0.31561	9.0257	0	0	0	0
1.3425	-12.355	0.34591	9.0819	0	0	0	0
1.3482	-12.368	0.38247	9.1374	1.3315	-12.33	0	0
1.3536	-12.375	0.42067	9.1942	0	0	0	0
1.359	-12.378	0.45702	9.2542	0	0	0	0
1.3642	-12.378	0.49014	9.3178	0	0	0	0
1.3684	-12.376	0.51939	9.3827	0	0	0	0
1.3713	-12.374	0.54374	9.4437	0	0	0	0
1.3731	-12.372	0.56219	9.4942	0	0	0	0
1.3739	-12.37	0.57464	9.5304	0	0	0	0
1.3739	-12.37	0.582	9.5524	0	0	0	0
1.3735	-12.37	0.58536	9.5635	0	0	0	0
1.3727	-12.37	0.58554	9.5676	0	0	0	0
1.3717	-12.37	0.58311	9.5683	0	0	0	0
1.3706	-12.371	0.57887	9.5679	0	0	0	0
1.3699	-12.37	0.57418	9.5673	0	0	0	0
1.37	-12.369	0.57065	9.5663	0	0	1.3725	-12.328
1.3715	-12.366	0.56941	9.5646	0	0	0	0
1.3755	-12.361	0.57059	9.5618	0	0	0	0
1.3827	-12.353	0.5734	9.5584	0	0	0	0
1.394	-12.343	0.57644	9.555	0	0	0	0
1.4099	-12.333	0.57846	9.5524	0	0	0	0
1.4303	-12.325	0.57897	9.5508	0	0	0	0
1.4545	-12.32	0.57862	9.5504	0	0	0	0
1.4811	-12.319	0.57917	9.5507	0	0	0	0
1.5077	-12.322	0.58342	9.551	0	0	0	0
1.5312	-12.327	0.59514	9.5503	0	0	0	0
1.5495	-12.333	0.61852	9.5472	0	0	0	0
1.5618	-12.338	0.65711	9.5403	0	0	0	0
1.5679	-12.341	0.71228	9.5279	0	0	0	0
1.5675	-12.342	0.78234	9.5077	0	0	0	0
1.5594	-12.338	0.86316	9.4773	0	0	0	0
1.5419	-12.327	0.94913	9.4369	0	0	0	0
1.5132	-12.309	1.0339	9.3918	0	0	0	0
1.4719	-12.283	1.1118	9.3504	0	0	0	0
1.4177	-12.251	1.1795	9.3193	0	0	0	0
1.3509	-12.218	1.2365	9.3	0	0	0	0
1.2717	-12.19	1.2848	9.2895	0	0	0	0
1.1818	-12.172	1.3286	9.2822	0	0	0	0
1.0845	-12.163	1.3731	9.2718	1.3605	9.307	0	0
0.98445	-12.16	1.4237	9.2525	0	0	0	0
0.8858	-12.161	1.4841	9.2224	0	0	0	0
0.79139	-12.163	1.5557	9.1845	0	0	0	0
0.70273	-12.166	1.6367	9.1451	0	0	0	0
0.62064	-12.168	1.7222	9.1087	0	0	0	0
0.54554	-12.169	1.8058	9.0742	0	0	0	0
0.4774	-12.17	1.8823	9.0376	0	0	0	0
0.41553	-12.17	1.9498	8.9964	0	0	0	0
0.35844	-12.171	2.0082	8.9506	0	0	0	0
0.30401	-12.172	2.0585	8.9029	0	0	0	0
0.25006	-12.169	2.1011	8.8578	0	0	0	0
0.19487	-12.161	2.1367	8.8187	0	0	0	0
0.13656	-12.143	2.1662	8.7869	0	0	0	0
0.073192	-12.117	2.1911	8.7619	0	0	0	0
0.003847	-12.084	2.2122	8.7431	0	0	0	0
-0.070373	-12.051	2.2304	8.7298	0	0	0	0
-0.1467	-12.024	2.247	8.7215	0	0	0	0
-0.22184	-12.01	2.2642	8.7176	0	0	0	0
-0.29306	-12.012	2.2849	8.7168	0	0	2.2651	8.6766
-0.3586	-12.032	2.312	8.7176	0	0	0	0
-0.41769	-12.065	2.3469	8.7181	0	0	0	0
-0.47041	-12.106	2.3894	8.717	0	0	0	0
-0.51762	-12.15	2.4378	8.7149	0	0	0	0
-0.56093	-12.193	2.4888	8.7135	0	0	0	0
-0.60232	-12.235	2.538	8.7144	0	0	0	0
-0.64362	-12.274	2.5811	8.7176	0	0	0	0
-0.68588	-12.311	2.6153	8.721	0	0	0	0
-0.72907	-12.343	2.6398	8.7222	0	0	0	0
-0.77187	-12.366	2.6552	8.7202	0	0	0	0
-0.8115	-12.379	2.663	8.7161	0	0	0	0
-0.8442	-12.383	2.6652	8.7131	0	0	0	0
-0.86619	-12.378	2.6638	8.7144	0	0	0	0
-0.87446	-12.366	2.6608	8.7203	0	0	0	0
-0.86651	-12.349	2.6578	8.7284	0	0	0	0
-0.84006	-12.324	2.6557	8.7367	0	0	0	0
-0.7938	-12.293	2.6539	8.7449	0	0	0	0
-0.72884	-12.259	2.651	8.7548	0	0	0	0
-0.64933	-12.226	2.6443	8.7694	0	0	0	0
-0.56141	-12.2	2.6306	8.792	0	0	0	0
-0.47164	-12.185	2.6068	8.8252	0	0	0	0
-0.38536	-12.184	2.5704	8.8685	0	0	0	0
-0.30556	-12.192	2.5204	8.9185	0	0	0	0
-0.23305	-12.207	2.4563	8.9692	0	0	0	0
-0.16759	-12.224	2.3779	9.015	0	0	0	0
-0.10909	-12.241	2.2868	9.0514	0	0	0	0
-0.057625	-12.255	2.1863	9.0764	0	0	0	0
-0.01238	-12.268	2.0802	9.0927	0	0	0	0
0.028825	-12.28	1.9722	9.1075	0	0	0	0
0.069	-12.292	1.8647	9.1298	0	0	0	0
0.11155	-12.306	1.7588	9.1672	0	0	0	0
0.15971	-12.32	1.6547	9.2219	0	0	0	0
0.21581	-12.331	1.5518	9.2918	0.17057	-12.282	0	0
0.28044	-12.338	1.4498	9.3732	0	0	0	0
0.35242	-12.335	1.3497	9.4625	0	0	0	0
0.42955	-12.322	1.2545	9.5558	0	0	0	0
0.50941	-12.3	1.1681	9.648	0	0	0	0
0.58929	-12.274	1.0939	9.7324	0	0	0	0
0.66594	-12.249	1.0341	9.8014	0	0	0	0
0.73613	-12.23	0.98797	9.8485	0	0	0	0
0.79759	-12.22	0.95318	9.8705	0	0	0	0
0.84902	-12.218	0.92696	9.8696	0	0	0	0
0.88953	-12.222	0.90743	9.8531	0	0	0	0
0.91895	-12.229	0.89338	9.8319	0	0	0	0
0.93853	-12.236	0.8833	9.816	0	0	0	0
0.95069	-12.239	0.87485	9.8124	0	0	0	0
0.95842	-12.237	0.86541	9.8261	0	0	0	0
0.96472	-12.228	0.85281	9.8593	0	0	0	0
0.9723	-12.211	0.83596	9.9108	0	0	0	0
0.98353	-12.185	0.81505	9.9752	0	0	0.97572	-12.17
1.0003	-12.152	0.79102	10.044	0	0	0	0
1.0241	-12.115	0.76526	10.111	0	0	0	0
1.0552	-12.079	0.73996	10.17	0	0	0	0
1.0934	-12.048	0.7177	10.217	0	0	0	0
1.1378	-12.026	0.70008	10.25	0	0	0	0
1.1865	-12.016	0.68728	10.272	0	0	0	0
1.2374	-12.015	0.67891	10.283	0	0	0	0
1.2883	-12.019	0.675	10.287	0	0	0	0
1.3373	-12.022	0.67666	10.284	0	0	0	0
1.3831	-12.023	0.68637	10.272	0	0	0	0
1.4244	-12.021	0.70774	10.247	0	0	0	0
1.4607	-12.017	0.74457	10.206	0	0	0	0
1.4917	-12.013	0.79954	10.147	0	0	0	0
1.5174	-12.01	0.87303	10.069	0	0	0	0
1.5367	-12.01	0.96264	9.9794	0	0	0	0
1.5474	-12.01	1.0629	9.8887	0	0	0	0
1.5471	-12.008	1.1665	9.8113	0	0	0	0
1.5328	-12.002	1.2662	9.7573	0	0	0	0
1.5019	-11.991	1.3562	9.7278	0	0	0	0
1.4517	-11.975	1.4338	9.7168	0	0	0	0
1.3813	-11.957	1.4996	9.7144	0	0	0	0
1.2926	-11.941	1.5563	9.7103	0	0	0	0
1.1901	-11.93	1.6076	9.696	0	0	0	0
1.0801	-11.931	1.6581	9.6672	1.6222	9.6644	0	0
0.96895	-11.942	1.7125	9.6229	0	0	0	0
0.86202	-11.962	1.7741	9.5654	0	0	0	0
0.76291	-11.987	1.8432	9.4999	0	0	0	0
0.67318	-12.012	1.9172	9.4338	0	0	0	0
0.5932	-12.033	1.991	9.3739	0	0	0	0
0.52257	-12.048	2.0594	9.3234	0	0	0	0
0.46	-12.057	2.1178	9.282	0	0	0	0
0.40298	-12.061	2.1637	9.2473	0	0	0	0
0.34758	-12.061	2.1965	9.2176	0	0	0	0
0.28935	-12.057	2.2182	9.1918	0	0	0	0
0.22539	-12.047	2.2325	9.1676	0	0	0	0
0.15588	-12.032	2.2437	9.1411	0	0	0	0
0.083709	-12.011	2.2558	9.1084	0	0	0	0
0.012388	-11.985	2.2711	9.0673	0	0	0	0
-0.055687	-11.96	2.2905	9.0198	0	0	0	0
-0.11935	-11.94	2.3136	8.9729	0	0	2.3435	8.8232
-0.17836	-11.93	2.3403	8.9356	0	0	0	0
-0.23317	-11.932	2.3716	8.9141	0	0	0	0
-0.28447	-11.945	2.4095	8.9093	0	0	0	0
-0.33275	-11.969	2.455	8.9165	0	0	0	0
-0.37804	-11.999	2.5058	8.9275	0	0	0	0
-0.41971	-12.03	2.5566	8.9334	0	0	0	0
-0.45681	-12.058	2.6021	8.9288	0	0	0	0
-0.4886	-12.081	2.6397	8.9132	0	0	0	0
-0.51469	-12.097	2.6692	8.8902	0	0	0	0
-0.5348	-12.107	2.692	8.8647	0	0	0	0
-0.54835	-12.11	2.71	8.8405	0	0	0	0
-0.55393	-12.108	2.7255	8.8193	0	0	0	0
-0.5489	-12.1	2.7397	8.8013	0	0	0	0
-0.52946	-12.087	2.7531	8.7864	0	0	0	0
-0.49183	-12.07	2.765	8.7745	0	0	0	0
-0.43393	-12.051	2.7748	8.7657	0	0	0	0
-0.35682	-12.035	2.7813	8.7602	0	0	0	0
-0.26487	-12.026	2.7828	8.7593	0	0	0	0
-0.16506	-12.029	2.7768	8.7652	0	0	0	0
-0.065946	-12.043	2.7595	8.7811	0	0	0	0
0.024349	-12.066	2.7278	8.8105	0	0	0	0
0.10052	-12.095	2.6799	8.8553	0	0	0	0
0.16113	-12.128	2.6154	8.9161	0	0	0	0
0.20784	-12.164	2.5347	8.9912	0	0	0	0
0.24393	-12.204	2.4391	9.0765	0	0	0	0
0.27289	-12.25	2.3313	9.1653	0	0	0	0
0.29741	-12.304	2.2164	9.2503	0	0	0	0
0.3191	-12.362	2.0999	9.3257	0	0	0	0
0.33867	-12.423	1.9871	9.3888	0	0	0	0
0.35642	-12.481	1.8825	9.4398	0	0	0	0
0.37234	-12.536	1.7897	9.4814	0.39432	-12.503	0	0
0.38636	-12.586	1.7108	9.517	0	0	0	0
0.39883	-12.634	1.6472	9.5479	0	0	0	0
0.41046	-12.678	1.5997	9.5714	0	0	0	0
0.42189	-12.716	1.5666	9.5833	0	0	0	0
0.43344	-12.742	1.5436	9.5815	0	0	0	0
0.44505	-12.753	1.5256	9.5687	0	0	0	0
0.45655	-12.747	1.5078	9.5519	0	0	0	0
0.46766	-12.728	1.4862	9.5397	0	0	0	0
0.47783	-12.703	1.4582	9.5378	0	0	0	0
0.4863	-12.678	1.4228	9.5467	0	0	0.5075	-12.615
0.49267	-12.657	1.3816	9.5637	0	0	0	0
0.49735	-12.643	1.3369	9.5865	0	0	0	0
0.50152	-12.638	1.2906	9.6134	0	0	0	0
0.50682	-12.643	1.2446	9.6429	0	0	0	0
0.51496	-12.662	1.2	9.6735	0	0	0	0
0.52718	-12.697	1.1579	9.704	0	0	0	0
0.54376	-12.751	1.1192	9.7333	0	0	0	0
0.56349	-12.821	1.0852	9.7598	0	0	0	0
0.58382	-12.903	1.0574	9.7822	0	0	0	0
0.60132	-12.985	1.0367	9.7989	0	0	0	0
0.61238	-13.057	1.024	9.8082	0	0	0	0
0.61355	-13.11	1.0205	9.8073	0	0	0	0
0.60204	-13.142	1.028	9.7926	0	0	0	0
0.57643	-13.157	1.049	9.7599	0	0	0	0
0.53763	-13.164	1.0862	9.7055	0	0	0	0
0.48932	-13.169	1.141	9.6288	0	0	0	0
0.43757	-13.179	1.2128	9.5349	0	0	0	0
0.38931	-13.195	1.2983	9.4361	0	0	0	0
0.3501	-13.213	1.3928	9.3484	0	0	0	0
0.32193	-13.229	1.4909	9.2828	0	0	0	0
0.30289	-13.238	1.5883	9.2407	0	0	0	0
0.2889	-13.236	1.6825	9.2161	0	0	0	0
0.27585	-13.222	1.7717	9.201	0	0	0	0
0.26081	-13.197	1.8541	9.1895	0	0	0	0
0.24219	-13.164	1.9277	9.1789	0	0	0	0
0.21907	-13.125	1.9906	9.1686	0	0	0	0
0.19089	-13.086	2.0425	9.1582	0	0	0	0
0.15785	-13.051	2.086	9.1473	0	0	0	0
0.12145	-13.023	2.1268	9.1353	0	0	0	0
0.083886	-13.005	2.1714	9.1219	2.0907	9.1079	0	0
0.046874	-12.995	2.224	9.1072	0	0	0	0
0.011493	-12.99	2.2855	9.0896	0	0	0	0
-0.0214	-12.983	2.3547	9.0648	0	0	0	0
-0.051395	-12.971	2.4303	9.0267	0	0	0	0
-0.079037	-12.951	2.5121	8.9709	0	0	0	0
-0.10561	-12.923	2.5994	8.8982	0	0	0	0
-0.13272	-12.887	2.6909	8.8147	0	0	0	0
-0.16218	-12.844	2.7832	8.7301	0	0	0	0
-0.19599	-12.797	2.8714	8.6545	0	0	0	0
-0.23623	-12.746	2.9496	8.5956	0	0	0	0
-0.28446	-12.689	3.0134	8.5554	0	0	0	0
-0.34069	-12.628	3.0616	8.53	0	0	0	0
-0.40324	-12.561	3.0954	8.5112	0	0	0	0
-0.47019	-12.49	3.1181	8.4901	0	0	0	0
-0.5404	-12.419	3.1334	8.4591	0	0	0	0
-0.61219	-12.349	3.1461	8.4144	0	0	0	0
-0.68208	-12.287	3.1606	8.3579	0	0	0	0
-0.74607	-12.236	3.1805	8.2978	0	0	3.165	8.242
-0.80172	-12.199	3.2077	8.2447	0	0	0	0
-0.84843	-12.176	3.2427	8.2069	0	0	0	0
-0.88632	-12.163	3.2854	8.1879	0	0	0	0
-0.91548	-12.158	3.3352	8.1857	0	0	0	0
-0.93606	-12.158	3.3904	8.1941	0	0	0	0
-0.94888	-12.16	3.4473	8.2066	0	0	0	0
-0.95595	-12.164	3.5008	8.2169	0	0	0	0
-0.96053	-12.167	3.5459	8.2185	0	0	0	0
-0.96669	-12.171	3.5792	8.2065	0	0	0	0
-0.97877	-12.175	3.6005	8.1821	0	0	0	0
-1.0008	-12.18	3.6122	8.1533	0	0	0	0
-1.0352	-12.187	3.6177	8.1304	0	0	0	0
-1.0819	-12.196	3.6202	8.1206	0	0	0	0
-1.1375	-12.206	3.6218	8.1271	0	0	0	0
-1.1969	-12.216	3.6235	8.1492	0	0	0	0
-1.2547	-12.224	3.6249	8.1843	0	0	0	0
-1.3064	-12.231	3.6242	8.2287	0	0	0	0
-1.3496	-12.238	3.6186	8.2782	0	0	0	0
-1.3856	-12.251	3.6047	8.3283	0	0	0	0
-1.4185	-12.275	3.5799	8.3768	0	0	0	0
-1.453	-12.315	3.5419	8.4243	0	0	0	0
-1.4925	-12.374	3.49	8.4725	0	0	0	0
-1.5371	-12.451	3.4245	8.5224	0	0	0	0
-1.5843	-12.541	3.3471	8.5741	0	0	0	0
-1.6304	-12.639	3.26	8.6261	0	0	0	0
-1.6723	-12.735	3.1653	8.6768	0	0	0	0
-1.7082	-12.824	3.0663	8.7237	0	0	0	0
-1.7387	-12.906	2.9673	8.7639	0	0	0	0
-1.7666	-12.984	2.8736	8.7958	0	0	0	0
-1.7958	-13.059	2.7891	8.8207	0	0	0	0
-1.8304	-13.133	2.7164	8.8401	-1.7733	-13.078	0	0
-1.8726	-13.204	2.6569	8.8529	0	0	0	0
-1.9214	-13.271	2.6106	8.8572	0	0	0	0
-1.9726	-13.33	2.5751	8.8522	0	0	0	0
-2.0214	-13.379	2.5459	8.8416	0	0	0	0
-2.0633	-13.416	2.5182	8.8329	0	0	0	0
-2.0949	-13.441	2.4875	8.8356	0	0	0	0
-2.1153	-13.456	2.4503	8.856	0	0	0	0
-2.1262	-13.463	2.4044	8.8947	0	0	0	0
-2.1304	-13.465	2.3501	8.9456	0	0	0	0
-2.1306	-13.464	2.2895	8.9978	0	0	0	0
-2.1295	-13.461	2.2251	9.0405	0	0	0	0
-2.129	-13.46	2.1581	9.0671	0	0	-2.1153	-13.421
-2.1307	-13.461	2.0898	9.0781	0	0	0	0
-2.1357	-13.468	2.0234	9.0803	0	0	0	0
-2.1445	-13.482	1.9628	9.0811	0	0	0	0
-2.1562	-13.505	1.9107	9.0843	0	0	0	0
-2.1689	-13.537	1.8675	9.0897	0	0	0	0
-2.1792	-13.575	1.8323	9.0957	0	0	0	0
-2.184	-13.617	1.8043	9.1005	0	0	0	0
-2.1807	-13.658	1.7833	9.1016	0	0	0	0
-2.1683	-13.696	1.77	9.096	0	0	0	0
-2.149	-13.727	1.7652	9.0823	0	0	0	0
-2.1277	-13.752	1.7697	9.0611	0	0	0	0
-2.1108	-13.77	1.7849	9.034	0	0	0	0
-2.1024	-13.781	1.8119	9.0029	0	0	0	0
-2.1026	-13.785	1.8509	8.9709	0	0	0	0
-2.1075	-13.782	1.8999	8.9416	0	0	0	0
-2.112	-13.774	1.955	8.9173	0	0	0	0
-2.1113	-13.761	2.0111	8.8996	0	0	0	0
-2.1015	-13.742	2.0643	8.8907	0	0	0	0
-2.0801	-13.718	2.1117	8.8923	0	0	0	0
-2.0463	-13.687	2.1516	8.9033	0	0	0	0
-2.001	-13.647	2.182	8.9199	0	0	0	0
-1.947	-13.602	2.2022	8.9371	2.2314	8.908	0	0
-1.8876	-13.555	2.2133	8.9505	0	0	0	0
-1.8258	-13.511	2.2185	8.9564	0	0	0	0
-1.7635	-13.471	2.2215	8.9521	0	0	0	0
-1.7025	-13.437	2.2251	8.9359	0	0	0	0
-1.6441	-13.409	2.231	8.9076	0	0	0	0
-1.5892	-13.384	2.2399	8.8715	0	0	0	0
-1.5385	-13.363	2.2516	8.8355	0	0	0	0
-1.4931	-13.343	2.2652	8.807	0	0	0	0
-1.4547	-13.323	2.2794	8.7889	0	0	0	0
-1.4246	-13.303	2.2929	8.7791	0	0	0	0
-1.4032	-13.283	2.3053	8.7737	0	0	0	0
-1.3892	-13.261	2.3162	8.7693	0	0	0	0
-1.3805	-13.234	2.3251	8.764	0	0	0	0
-1.3744	-13.203	2.3311	8.7572	0	0	0	0
-1.368	-13.167	2.3334	8.7492	0	0	0	0
-1.3591	-13.124	2.3317	8.7412	0	0	0	0
-1.3467	-13.072	2.3269	8.7353	0	0	0	0
-1.3316	-13.009	2.3203	8.7351	0	0	0	0
-1.3154	-12.934	2.3128	8.7449	0	0	2.306	8.644
-1.2995	-12.849	2.3051	8.7663	0	0	0	0
-1.2845	-12.762	2.2975	8.7958	0	0	0	0
-1.2704	-12.68	2.2895	8.8231	0	0	0	0
-1.2557	-12.616	2.2801	8.8349	0	0	0	0
-1.238	-12.574	2.2681	8.8235	0	0	0	0
-1.2159	-12.556	2.2523	8.7931	0	0	0	0
-1.1896	-12.559	2.2325	8.7555	0	0	0	0
-1.1609	-12.577	2.2088	8.7225	0	0	0	0
-1.1319	-12.602	2.1813	8.7001	0	0	0	0
-1.1048	-12.626	2.1503	8.6883	0	0	0	0
-1.081	-12.644	2.1154	8.6848	0	0	0	0
-1.0604	-12.652	2.0773	8.6862	0	0	0	0
-1.043	-12.651	2.0378	8.6906	0	0	0	0
-1.029	-12.641	1.999	8.6989	0	0	0	0
-1.0193	-12.623	1.9623	8.7157	0	0	0	0
-1.0146	-12.596	1.9279	8.745	0	0	0	0
-1.015	-12.561	1.8954	8.7863	0	0	0	0
-1.0209	-12.518	1.8637	8.8358	0	0	0	0
-1.0334	-12.465	1.8308	8.8913	0	0	0	0
-1.055	-12.402	1.7939	8.9536	0	0	0	0
-1.088	-12.33	1.751	9.0245	0	0	0	0
-1.1333	-12.246	1.7009	9.1035	0	0	0	0
-1.1882	-12.152	1.6439	9.1853	0	0	0	0
-1.2467	-12.048	1.5814	9.2609	0	0	0	0
-1.302	-11.935	1.5167	9.3209	0	0	0	0
-1.3485	-11.819	1.4537	9.3574	0	0	0	0
-1.3819	-11.705	1.3957	9.366	0	0	0	0
-1.3999	-11.599	1.3443	9.3466	0	0	0	0
-1.4027	-11.508	1.2995	9.305	0	0	0	0
-1.3935	-11.429	1.2601	9.2517	0	0	0	0
-1.378	-11.358	1.2233	9.1994	0	0	0	0
-1.3614	-11.287	1.1861	9.1591	0	0	0	0
-1.3474	-11.208	1.1461	9.1382	0	0	0	0
-1.3373	-11.117	1.1023	9.1374	0	0	0	0
-1.3304	-11.015	1.0559	9.1512	0	0	0	0
-1.325	-10.907	1.0096	9.1711	0	0	0	0
-1.319	-10.799	0.96752	9.1904	-1.3269	-10.675	0	0
-1.3101	-10.696	0.93332	9.207	0	0	0	0
-1.297	-10.602	0.90878	9.2213	0	0	0	0
-1.2802	-10.519	0.89364	9.2358	0	0	0	0
-1.2622	-10.45	0.88625	9.2535	0	0	0	0
-1.2463	-10.397	0.88457	9.277	0	0	0	0
-1.2354	-10.357	0.88664	9.3073	0	0	0	0
-1.2318	-10.329	0.89041	9.3427	0	0	0	0
-1.237	-10.306	0.89353	9.3789	0	0	0	0
-1.2516	-10.285	0.89391	9.4114	0	0	0	0
-1.2753	-10.263	0.89029	9.4381	0	0	-1.2853	-10.205
-1.3071	-10.239	0.88244	9.4585	0	0	0	0
-1.3453	-10.213	0.8712	9.4731	0	0	0	0
-1.3874	-10.184	0.85792	9.4824	0	0	0	0
-1.4295	-10.15	0.84348	9.4865	0	0	0	0
-1.4674	-10.114	0.8277	9.4862	0	0	0	0
-1.4971	-10.077	0.80993	9.4825	0	0	0	0
-1.5157	-10.042	0.7901	9.4769	0	0	0	0
-1.5218	-10.008	0.76977	9.4714	0	0	0	0
-1.5151	-9.9768	0.75257	9.4672	0	0	0	0
-1.4966	-9.9475	0.74383	9.4634	0	0	0	0
-1.4688	-9.9201	0.74893	9.4571	0	0	0	0
-1.435	-9.8941	0.77178	9.4445	0	0	0	0
-1.3986	-9.8677	0.81451	9.4212	0	0	0	0
-1.3626	-9.8399	0.8772	9.3834	0	0	0	0
-1.3291	-9.8114	0.95806	9.3289	0	0	0	0
-1.2997	-9.7847	1.0539	9.2602	0	0	0	0
-1.2745	-9.7628	1.1605	9.1852	0	0	0	0
-1.2526	-9.7478	1.273	9.1127	0	0	0	0
-1.2318	-9.7414	1.388	9.0467	0	0	0	0
-1.2102	-9.7449	1.5032	8.9849	0	0	0	0
-1.1868	-9.7599	1.6176	8.924	0	0	0	0
-1.1617	-9.788	1.7299	8.8626	0	0	0	0
-1.1351	-9.831	1.8381	8.8005	0	0	0	0
-1.1071	-9.8891	1.94	8.7381	0	0	0	0
-1.079	-9.9586	2.035	8.6774	0	0	0	0
-1.0529	-10.033	2.1235	8.6216	0	0	0	0
-1.0304	-10.107	2.2074	8.5714	2.2415	8.4851	0	0
-1.0122	-10.176	2.2896	8.5229	0	0	0	0
-0.99821	-10.238	2.3733	8.4686	0	0	0	0
-0.98737	-10.296	2.4599	8.401	0	0	0	0
-0.97828	-10.353	2.5481	8.3176	0	0	0	0
-0.96962	-10.413	2.6351	8.2198	0	0	0	0
-0.96063	-10.478	2.7169	8.1095	0	0	0	0
-0.95119	-10.546	2.7896	7.9903	0	0	0	0
-0.94162	-10.614	2.8508	7.8699	0	0	0	0
-0.93225	-10.678	2.9003	7.759	0	0	0	0
-0.92325	-10.733	2.9408	7.6659	0	0	0	0
-0.91498	-10.779	2.9755	7.5942	0	0	0	0
-0.90823	-10.815	3.0074	7.5434	0	0	0	0
-0.90422	-10.844	3.0382	7.5092	0	0	0	0
-0.90389	-10.873	3.0697	7.4846	0	0	0	0
-0.90708	-10.91	3.1041	7.4615	0	0	3.0794	7.511
-0.91226	-10.964	3.1442	7.4344	0	0	0	0
-0.91713	-11.038	3.1926	7.403	0	0	0	0
-0.91946	-11.133	3.2509	7.3723	0	0	0	0
-0.91789	-11.243	3.3179	7.3493	0	0	0	0
-0.91209	-11.358	3.3895	7.3368	0	0	0	0
-0.90265	-11.467	3.4596	7.3293	0	0	0	0
-0.89079	-11.56	3.523	7.315	0	0	0	0
-0.87836	-11.635	3.5769	7.2834	0	0	0	0
-0.8684	-11.687	3.6208	7.2316	0	0	0	0
-0.86595	-11.719	3.6548	7.1638	0	0	0	0
-0.87792	-11.733	3.6802	7.0881	0	0	0	0
-0.91092	-11.735	3.6993	7.014	0	0	0	0
-0.96786	-11.735	3.7138	6.949	0	0	0	0
-1.0462	-11.739	3.7245	6.8963	0	0	0	0
-1.1388	-11.752	3.731	6.8554	0	0	0	0
-1.2359	-11.776	3.733	6.8261	0	0	0	0
-1.3287	-11.809	3.7308	6.809	0	0	0	0
-1.4117	-11.846	3.7255	6.8044	0	0	0	0
-1.4833	-11.884	3.7191	6.8134	0	0	0	0
-1.5458	-11.921	3.7134	6.8369	0	0	0	0
-1.604	-11.956	3.709	6.8737	0	0	0	0
-1.6641	-11.987	3.7038	6.9194	0	0	0	0
-1.7321	-12.011	3.6942	6.9704	0	0	0	0
-1.8124	-12.025	3.6763	7.0245	0	0	0	0
-1.9067	-12.024	3.6468	7.0788	0	0	0	0
-2.0133	-12.007	3.603	7.1297	0	0	0	0
-2.1296	-11.975	3.5428	7.1758	0	0	0	0
-2.2532	-11.931	3.4656	7.2193	0	0	0	0
-2.3823	-11.882	3.3728	7.2638	0	0	0	0
-2.5151	-11.83	3.2689	7.3113	0	0	0	0
-2.6488	-11.776	3.1603	7.3602	0	0	0	0
-2.7784	-11.719	3.0546	7.4065	0	0	0	0
-2.8977	-11.653	2.9585	7.4479	-2.9061	-11.693	0	0
-3.0009	-11.58	2.8765	7.4863	0	0	0	0
-3.0843	-11.503	2.811	7.5271	0	0	0	0
-3.1479	-11.425	2.761	7.5743	0	0	0	0
-3.194	-11.353	2.724	7.6275	0	0	0	0
-3.2269	-11.289	2.6959	7.6848	0	0	0	0
-3.2516	-11.236	2.6716	7.7477	0	0	0	0
-3.2732	-11.194	2.6458	7.8202	0	0	0	0
-3.2964	-11.163	2.6138	7.9043	0	0	0	0
-3.3241	-11.14	2.5731	7.9976	0	0	0	0
-3.3572	-11.121	2.523	8.0955	0	0	0	0
-3.3958	-11.103	2.4637	8.1943	0	0	0	0
-3.4401	-11.08	2.3961	8.2921	0	0	0	0
-3.4894	-11.051	2.3223	8.3869	0	0	-3.3925	-11.107
-3.5404	-11.018	2.2459	8.4766	0	0	0	0
-3.5877	-10.984	2.1711	8.558	0	0	0	0
-3.6256	-10.951	2.1018	8.6255	0	0	0	0
-3.6496	-10.919	2.0405	8.6745	0	0	0	0
-3.6562	-10.885	1.9872	8.7063	0	0	0	0
-3.6418	-10.847	1.9397	8.7302	0	0	0	0
-3.6034	-10.807	1.8948	8.7579	0	0	0	0
-3.5398	-10.765	1.851	8.7972	0	0	0	0
-3.454	-10.726	1.8087	8.8474	0	0	0	0
-3.3531	-10.691	1.7705	8.8998	0	0	0	0
-3.2473	-10.661	1.7402	8.9431	0	0	0	0
-3.1469	-10.634	1.7201	8.9675	0	0	0	0
-3.0593	-10.609	1.7108	8.9671	0	0	0	0
-2.987	-10.584	1.7115	8.9388	0	0	0	0
-2.9286	-10.559	1.721	8.8828	0	0	0	0
-2.8798	-10.535	1.7376	8.8047	0	0	0	0
-2.8343	-10.513	1.7584	8.718	0	0	0	0
-2.7852	-10.493	1.7797	8.6424	0	0	0	0
-2.7271	-10.48	1.7979	8.595	0	0	0	0
-2.6567	-10.476	1.8115	8.582	0	0	0	0
-2.5737	-10.484	1.8209	8.5976	0	0	0	0
-2.4801	-10.506	1.8273	8.6299	0	0	0	0
-2.3799	-10.541	1.8322	8.6659	0	0	0	0
-2.2779	-10.585	1.8375	8.6948	0	0	0	0
-2.1793	-10.635	1.8462	8.7105	0	0	0	0
-2.0889	-10.687	1.862	8.7108	0	0	0	0
-2.0093	-10.739	1.889	8.693	0	0	0	0
-1.9409	-10.789	1.9299	8.6532	0	0	0	0
-1.882	-10.839	1.9864	8.5897	0	0	0	0
-1.8301	-10.888	2.059	8.5068	0	0	0	0
-1.7831	-10.936	2.146	8.4151	0	0	0	0
-1.7393	-10.983	2.2428	8.3262	0	0	0	0
-1.6982	-11.029	2.3428	8.2466	0	0	0	0
-1.6591	-11.072	2.4417	8.1765	0	0	0	0
-1.6213	-11.112	2.5398	8.1114	0	0	0	0
-1.5837	-11.146	2.6416	8.0443	0	0	0	0
-1.5464	-11.174	2.7518	7.9676	0	0	0	0
-1.5109	-11.194	2.8718	7.8773	0	0	0	0
-1.4786	-11.204	2.9986	7.7761	0	0	0	0
-1.4498	-11.203	3.1271	7.6724	0	0	0	0
-1.4239	-11.19	3.2529	7.5743	0	0	0	0
-1.3997	-11.167	3.3731	7.484	0	0	0	0
-1.3762	-11.135	3.4875	7.3978	0	0	0	0
-1.3525	-11.094	3.5981	7.3106	3.5362	7.3121	0	0
-1.3276	-11.044	3.7071	7.2195	0	0	0	0
-1.3004	-10.987	3.8145	7.126	0	0	0	0
-1.2698	-10.924	3.9177	7.0331	0	0	0	0
-1.2354	-10.861	4.0131	6.945	0	0	4.0079	6.9961
-1.1973	-10.803	4.0967	6.8678	0	0	0	0
-1.1562	-10.759	4.1652	6.8076	0	0	0	0
-1.1129	-10.731	4.2166	6.7663	0	0	0	0
-1.0694	-10.722	4.2514	6.7414	0	0	0	0
-1.0294	-10.726	4.272	6.7295	0	0	0	0
-0.99691	-10.738	4.2823	6.7274	0	0	0	0
-0.97409	-10.753	4.2864	6.7334	0	0	0	0
-0.96057	-10.766	4.2873	6.7469	0	0	0	0
-0.9544	-10.776	4.287	6.7682	0	0	0	0
-0.95327	-10.783	4.2861	6.7975	0	0	0	0
-0.95499	-10.784	4.2835	6.8332	0	0	0	0
-0.95776	-10.779	4.2773	6.8703	0	0	0	0
-0.96004	-10.764	4.2651	6.9019	0	0	0	0
-0.96046	-10.737	4.2454	6.9235	0	0	0	0
-0.95774	-10.696	4.2189	6.9372	0	0	0	0
-0.95087	-10.64	4.1881	6.9499	0	0	0	0
-0.93942	-10.572	4.1565	6.9669	0	0	0	0
-0.92385	-10.498	4.1274	6.9885	0	0	0	0
-0.90546	-10.427	4.1037	7.0116	0	0	0	0
-0.88626	-10.368	4.0863	7.0322	0	0	0	0
-0.86846	-10.328	4.0745	7.0479	0	0	0	0
-0.85398	-10.306	4.0661	7.0593	0	0	0	0
-0.84387	-10.3	4.0581	7.0689	0	0	0	0
-0.83818	-10.304	4.0474	7.0805	0	0	0	0
-0.83618	-10.315	4.0312	7.0985	0	0	0	0
-0.83666	-10.332	4.0071	7.1268	0	0	0	0
-0.83822	-10.355	3.9739	7.1665	0	0	0	0
-0.83945	-10.383	3.931	7.2145	0	0	0	0
-0.83913	-10.415	3.8777	7.2658	0	0	0	0
-0.83613	-10.449	3.8141	7.3161	0	0	0	0
-0.82907	-10.481	3.7412	7.3624	0	0	0	0
-0.81622	-10.51	3.662	7.4031	0	0	0	0
-0.79601	-10.536	3.5808	7.438	0	0	0	0
-0.76804	-10.559	3.5022	7.4694	0	0	0	0
-0.73343	-10.582	3.4297	7.501	0	0	0	0
-0.69426	-10.608	3.3652	7.5361	0	0	0	0
-0.65263	-10.64	3.3094	7.5774	0	0	0	0
-0.60994	-10.677	3.2625	7.6276	0	0	0	0
-0.5668	-10.721	3.2232	7.6883	0	0	0	0
-0.52337	-10.769	3.1876	7.7576	0	0	0	0
-0.47976	-10.819	3.1499	7.8316	0	0	0	0
-0.43622	-10.869	3.1031	7.9085	0	0	0	0
-0.39346	-10.914	3.0414	7.9891	0	0	0	0
-0.35235	-10.953	2.9621	8.0745	-0.31469	-10.978	0	0
-0.3131	-10.982	2.8667	8.1641	0	0	0	0
-0.27501	-11.001	2.7592	8.2573	0	0	0	0
-0.23767	-11.008	2.6457	8.354	0	0	0	0
-0.20216	-11.005	2.5337	8.4537	0	0	0	0
-0.17063	-10.992	2.4308	8.5544	0	0	0	0
-0.1449	-10.972	2.3432	8.6504	0	0	0	0
-0.12579	-10.95	2.2738	8.7316	0	0	0	0
-0.11323	-10.931	2.2221	8.7888	0	0	0	0
-0.10643	-10.916	2.1842	8.8211	0	0	0	0
-0.10408	-10.906	2.154	8.8383	0	0	0	0
-0.10472	-10.9	2.1251	8.8548	0	0	0	0
-0.10703	-10.898	2.0918	8.8838	0	0	0	0
-0.10982	-10.898	2.0504	8.934	0	0	0	0
-0.11185	-10.899	1.9993	9.0077	0	0	-0.10487	-10.894
-0.11173	-10.901	1.9396	9.1006	0	0	0	0
-0.10774	-10.901	1.8743	9.2032	0	0	0	0
-0.09797	-10.901	1.808	9.3058	0	0	0	0
-0.080684	-10.898	1.7454	9.4013	0	0	0	0
-0.055004	-10.894	1.6893	9.4842	0	0	0	0
-0.021359	-10.887	1.6409	9.5513	0	0	0	0
0.018893	-10.878	1.5988	9.6029	0	0	0	0
0.064102	-10.867	1.5602	9.6428	0	0	0	0
0.11249	-10.855	1.522	9.6764	0	0	0	0
0.16202	-10.842	1.4823	9.7076	0	0	0	0
0.21014	-10.828	1.4418	9.7383	0	0	0	0
0.25389	-10.814	1.4031	9.768	0	0	0	0
0.29074	-10.803	1.3688	9.7951	0	0	0	0
0.31959	-10.793	1.3406	9.8172	0	0	0	0
0.34104	-10.788	1.3193	9.8313	0	0	0	0
0.35714	-10.785	1.3045	9.8337	0	0	0	0
0.37051	-10.787	1.295	9.82	0	0	0	0
0.38312	-10.792	1.2896	9.7853	0	0	0	0
0.39545	-10.802	1.2876	9.726	0	0	0	0
0.40669	-10.817	1.2888	9.6422	0	0	0	0
0.41549	-10.839	1.2923	9.54	0	0	0	0
0.42069	-10.867	1.2967	9.4297	0	0	0	0
0.42182	-10.901	1.3006	9.3208	0	0	0	0
0.41941	-10.936	1.3033	9.218	0	0	0	0
0.4147	-10.969	1.3048	9.1186	0	0	0	0
0.4089	-10.998	1.3063	9.0165	0	0	0	0
0.40281	-11.024	1.3093	8.9076	0	0	0	0
0.39674	-11.047	1.3163	8.7907	0	0	0	0
0.39089	-11.071	1.3299	8.6642	0	0	0	0
0.38567	-11.095	1.3529	8.5238	0	0	0	0
0.38155	-11.118	1.387	8.3657	0	0	0	0
0.3785	-11.14	1.4322	8.1929	0	0	0	0
0.37579	-11.159	1.4868	8.0171	0	0	0	0
0.3722	-11.173	1.5481	7.8516	0	0	0	0
0.36654	-11.182	1.6142	7.7034	0	0	0	0
0.35834	-11.182	1.6833	7.572	0	0	0	0
0.34829	-11.173	1.7536	7.4526	0	0	0	0
0.33789	-11.155	1.8241	7.3364	0	0	0	0
0.32843	-11.131	1.8945	7.2133	0	0	0	0
0.3206	-11.106	1.9647	7.0758	0	0	0	0
0.31504	-11.084	2.034	6.9202	0	0	0	0
0.31285	-11.068	2.1027	6.7439	0	0	0	0
0.3155	-11.058	2.1727	6.5433	0	0	0	0
0.32389	-11.049	2.2487	6.3159	0	0	0	0
0.33755	-11.039	2.3352	6.0656	0	0	0	0
0.35433	-11.028	2.4336	5.8067	0	0	0	0
0.37118	-11.017	2.541	5.5611	0	0	0	0
0.3852	-11.007	2.6517	5.3467	0	0	0	0
0.39435	-10.999	2.7608	5.1684	0	0	0	0
0.39775	-10.992	2.8655	5.019	0	0	0	0
0.39573	-10.984	2.9659	4.8844	3.0014	4.865	0	0
0.38956	-10.974	3.0641	4.7466	0	0	0	0
0.38044	-10.961	3.1633	4.5879	0	0	0	0
0.3688	-10.947	3.2661	4.3961	0	0	0	0
0.35439	-10.931	3.373	4.1701	0	0	0	0
0.33679	-10.915	3.4819	3.9209	0	0	0	0
0.3157	-10.899	3.5885	3.6668	0	0	0	0
0.29097	-10.88	3.6886	3.4251	0	0	0	0
0.26268	-10.859	3.7792	3.208	0	0	0	0
0.23156	-10.832	3.8584	3.021	0	0	0	0
0.19935	-10.801	3.9262	2.8646	0	0	0	0
0.16859	-10.765	3.9846	2.7361	0	0	3.9671	2.7805
0.14167	-10.727	4.0369	2.6308	0	0	0	0
0.11973	-10.687	4.0864	2.5433	0	0	0	0
0.10212	-10.648	4.1354	2.4676	0	0	0	0
0.086889	-10.611	4.185	2.3974	0	0	0	0
0.072047	-10.58	4.2352	2.3281	0	0	0	0
0.056534	-10.554	4.2852	2.2589	0	0	0	0
0.040921	-10.535	4.3347	2.1924	0	0	0	0
0.027849	-10.52	4.3835	2.1306	0	0	0	0
0.021838	-10.508	4.4311	2.0735	0	0	0	0
0.028253	-10.496	4.4762	2.0193	0	0	0	0
0.051912	-10.481	4.5175	1.9648	0	0	0	0
0.095505	-10.461	4.5546	1.9088	0	0	0	0
0.15819	-10.436	4.5866	1.854	0	0	0	0
0.23551	-10.412	4.6131	1.8049	0	0	0	0
0.32083	-10.392	4.6338	1.762	0	0	0	0
0.40709	-10.382	4.6498	1.721	0	0	0	0
0.48822	-10.384	4.6627	1.6764	0	0	0	0
0.56026	-10.401	4.674	1.6253	0	0	0	0
0.62168	-10.431	4.6842	1.5695	0	0	0	0
0.67278	-10.468	4.6926	1.514	0	0	0	0
0.71467	-10.508	4.698	1.4624	0	0	0	0
0.74881	-10.544	4.6988	1.4157	0	0	0	0
0.77736	-10.571	4.6938	1.3737	0	0	0	0
0.8036	-10.588	4.6824	1.337	0	0	0	0
0.83168	-10.597	4.6648	1.3054	0	0	0	0
0.86554	-10.604	4.6407	1.2753	0	0	0	0
0.90769	-10.615	4.6093	1.2399	0	0	0	0
0.95861	-10.638	4.5696	1.1935	0	0	0	0
1.017	-10.681	4.5221	1.1356	0	0	0	0
1.0801	-10.746	4.4685	1.0723	0	0	0	0
1.1441	-10.834	4.4115	1.0127	0	0	0	0
1.2055	-10.938	4.353	0.96299	0	0	0	0
1.262	-11.049	4.2937	0.92455	0	0	0	0
1.3128	-11.157	4.2328	0.89475	0	0	0	0
1.3584	-11.254	4.1698	0.87003	0	0	0	0
1.3992	-11.337	4.105	0.84827	0	0	0	0
1.4359	-11.404	4.0387	0.82877	0	0	0	0
1.469	-11.458	3.9711	0.81032	0	0	0	0
1.4986	-11.5	3.903	0.79096	0	0	0	0
1.525	-11.53	3.835	0.77025	0	0	0	0
1.5492	-11.548	3.7692	0.75069	0	0	0	0
1.5729	-11.558	3.7086	0.73651	0	0	0	0
1.5984	-11.562	3.6548	0.73156	0	0	0	0
1.6274	-11.566	3.6063	0.73799	0	0	0	0
1.661	-11.575	3.559	0.75603	0	0	0	0
1.6994	-11.594	3.5089	0.78377	0	0	0	0
1.7414	-11.626	3.4532	0.81664	0	0	0	0
1.785	-11.674	3.3914	0.84692	0	0	0	0
1.8283	-11.737	3.3237	0.86431	0	0	0	0
1.8692	-11.813	3.2511	0.8594	0	0	0	0
1.9064	-11.898	3.1743	0.82786	0	0	0	0
1.9393	-11.989	3.094	0.77125	0	0	0	0
