## Supplementary material for "How to control unpredictable others in court-net sports": International match data: n6_4_3.txt

1.4949	-11.767	-1.9178	10.429	0	0	1.4885	-11.742
1.5091	-11.769	-1.9097	10.414	0	0	0	0
1.5315	-11.771	-1.8977	10.392	0	0	0	0
1.5623	-11.774	-1.8822	10.362	0	0	0	0
1.599	-11.776	-1.865	10.33	0	0	0	0
1.6377	-11.775	-1.8486	10.305	0	0	0	0
1.6742	-11.77	-1.8356	10.295	0	0	0	0
1.7055	-11.76	-1.8278	10.309	0	0	0	0
1.7306	-11.744	-1.8251	10.344	0	0	0	0
1.7493	-11.725	-1.8264	10.39	0	0	0	0
1.7618	-11.705	-1.8322	10.437	0	0	0	0
1.7677	-11.686	-1.8452	10.482	0	0	0	0
1.7663	-11.669	-1.8708	10.526	0	0	0	0
1.757	-11.653	-1.9159	10.575	0	0	0	0
1.7393	-11.637	-1.9868	10.634	0	0	0	0
1.7142	-11.62	-2.0878	10.707	0	0	0	0
1.6833	-11.605	-2.2199	10.797	0	0	0	0
1.6488	-11.594	-2.3792	10.904	0	0	0	0
1.6123	-11.592	-2.5566	11.023	0	0	0	0
1.5748	-11.6	-2.7385	11.146	0	0	0	0
1.537	-11.618	-2.9097	11.261	0	0	0	0
1.4995	-11.643	-3.0583	11.355	0	0	0	0
1.4627	-11.671	-3.1771	11.424	0	0	0	0
1.4271	-11.703	-3.2639	11.468	0	0	0	0
1.3945	-11.737	-3.3205	11.494	0	0	0	0
1.367	-11.774	-3.3519	11.506	-3.346	11.479	0	0
1.3458	-11.812	-3.3648	11.508	0	0	0	0
1.3309	-11.85	-3.3659	11.505	0	0	0	0
1.321	-11.883	-3.3609	11.501	0	0	0	0
1.3145	-11.909	-3.3542	11.496	0	0	0	0
1.3103	-11.93	-3.3492	11.493	0	0	0	0
1.3077	-11.947	-3.3485	11.493	0	0	0	0
1.3064	-11.96	-3.3544	11.498	0	0	0	0
1.3057	-11.971	-3.3686	11.508	0	0	0	0
1.3052	-11.98	-3.3921	11.524	0	0	-3.3445	11.456
1.3043	-11.99	-3.424	11.545	0	0	0	0
1.3027	-11.999	-3.4621	11.57	0	0	0	0
1.3004	-12.008	-3.504	11.597	0	0	0	0
1.2975	-12.017	-3.5475	11.626	0	0	0	0
1.2949	-12.025	-3.5905	11.653	0	0	0	0
1.2936	-12.031	-3.6302	11.679	0	0	0	0
1.2948	-12.037	-3.6643	11.7	0	0	0	0
1.2989	-12.044	-3.6909	11.717	0	0	0	0
1.3053	-12.05	-3.7096	11.729	0	0	0	0
1.3122	-12.056	-3.7202	11.737	0	0	0	0
1.3161	-12.058	-3.7222	11.742	0	0	0	0
1.3114	-12.055	-3.7137	11.744	0	0	0	0
1.2918	-12.047	-3.6912	11.74	0	0	0	0
1.2517	-12.036	-3.651	11.73	0	0	0	0
1.1877	-12.024	-3.5904	11.708	0	0	0	0
1.1001	-12.017	-3.5092	11.672	0	0	0	0
0.99343	-12.02	-3.4096	11.618	0	0	0	0
0.87525	-12.036	-3.2953	11.544	0	0	0	0
0.75372	-12.068	-3.17	11.453	0	0	0	0
0.6348	-12.115	-3.0379	11.349	0	0	0	0
0.52023	-12.175	-2.9045	11.238	0	0	0	0
0.40742	-12.246	-2.7762	11.127	0	0	0	0
0.29161	-12.327	-2.6591	11.02	0	0	0	0
0.16909	-12.417	-2.5571	10.918	0	0	0	0
0.039481	-12.515	-2.4713	10.823	0	0	0	0
-0.094231	-12.622	-2.3994	10.738	0	0	0	0
-0.22817	-12.734	-2.3344	10.666	0	0	0	0
-0.36085	-12.845	-2.2671	10.612	0	0	0	0
-0.4946	-12.95	-2.1887	10.574	0	0	0	0
-0.63415	-13.046	-2.0929	10.549	0	0	0	0
-0.78376	-13.133	-1.9759	10.526	-0.70892	-13.135	0	0
-0.94479	-13.214	-1.8375	10.491	0	0	0	0
-1.1152	-13.294	-1.6828	10.437	0	0	0	0
-1.2904	-13.376	-1.5208	10.364	0	0	0	0
-1.4641	-13.461	-1.3618	10.281	0	0	0	0
-1.6289	-13.546	-1.2148	10.198	0	0	0	0
-1.7785	-13.627	-1.0861	10.122	0	0	0	0
-1.9086	-13.699	-0.97948	10.055	0	0	0	0
-2.0184	-13.762	-0.89532	9.9967	0	0	0	0
-2.1105	-13.816	-0.83043	9.9453	0	0	0	0
-2.1896	-13.862	-0.77838	9.8979	0	0	0	0
-2.2616	-13.903	-0.73096	9.8507	0	0	0	0
-2.332	-13.94	-0.67994	9.8009	0	0	0	0
-2.4039	-13.972	-0.61894	9.7485	0	0	0	0
-2.4786	-13.996	-0.54447	9.6939	0	0	0	0
-2.5556	-14.01	-0.45582	9.6348	0	0	0	0
-2.6354	-14.013	-0.35397	9.5673	0	0	0	0
-2.7191	-14.009	-0.24085	9.4897	0	0	-2.6771	-14
-2.8075	-14.004	-0.11991	9.4055	0	0	0	0
-2.8996	-14.005	0.003312	9.3221	0	0	0	0
-2.9922	-14.019	0.12203	9.2472	0	0	0	0
-3.0811	-14.048	0.22981	9.1858	0	0	0	0
-3.1626	-14.093	0.32171	9.1389	0	0	0	0
-3.2339	-14.15	0.39505	9.1046	0	0	0	0
-3.2939	-14.213	0.45029	9.0797	0	0	0	0
-3.343	-14.278	0.49128	9.0607	0	0	0	0
-3.3824	-14.34	0.52449	9.0438	0	0	0	0
-3.4141	-14.397	0.55766	9.0253	0	0	0	0
-3.4398	-14.446	0.59865	9.0019	0	0	0	0
-3.4612	-14.488	0.65399	8.9712	0	0	0	0
-3.4798	-14.521	0.72679	8.9324	0	0	0	0
-3.4966	-14.548	0.81543	8.8852	0	0	0	0
-3.5119	-14.569	0.91443	8.8296	0	0	0	0
-3.5256	-14.584	1.0164	8.766	0	0	0	0
-3.5382	-14.594	1.1142	8.6959	0	0	0	0
-3.55	-14.599	1.2029	8.6224	0	0	0	0
-3.561	-14.599	1.2801	8.5516	0	0	0	0
-3.5693	-14.594	1.3463	8.4911	0	0	0	0
-3.571	-14.581	1.4055	8.4459	0	0	0	0
-3.5606	-14.56	1.4649	8.414	0	0	0	0
-3.5323	-14.526	1.5339	8.386	0	0	0	0
-3.4824	-14.479	1.6196	8.3488	0	0	0	0
-3.4092	-14.419	1.7241	8.2909	0	0	0	0
-3.314	-14.349	1.843	8.2088	0	0	0	0
-3.1999	-14.272	1.9695	8.1077	0	0	0	0
-3.072	-14.193	2.0984	7.9951	0	0	0	0
-2.935	-14.115	2.2276	7.8774	0	0	0	0
-2.7933	-14.036	2.3576	7.7583	0	0	0	0
-2.6504	-13.956	2.4904	7.6378	0	0	0	0
-2.5095	-13.871	2.6272	7.5109	0	0	0	0
-2.3734	-13.783	2.7668	7.3713	0	0	0	0
-2.2458	-13.693	2.9058	7.2169	0	0	0	0
-2.1305	-13.604	3.0403	7.0506	0	0	0	0
-2.0303	-13.517	3.1671	6.8792	0	0	0	0
-1.9458	-13.435	3.284	6.7105	3.2452	6.7484	0	0
-1.8757	-13.359	3.3896	6.5516	0	0	0	0
-1.8176	-13.29	3.4821	6.4083	0	0	0	0
-1.7687	-13.227	3.5612	6.2846	0	0	0	0
-1.7266	-13.17	3.6281	6.1808	0	0	0	0
-1.6893	-13.114	3.685	6.0947	0	0	0	0
-1.6552	-13.054	3.7341	6.024	0	0	0	0
-1.6233	-12.985	3.777	5.9677	0	0	0	0
-1.5931	-12.904	3.8158	5.9236	0	0	0	0
-1.5636	-12.81	3.8522	5.8871	0	0	0	0
-1.534	-12.705	3.8883	5.8544	0	0	0	0
-1.5036	-12.594	3.9264	5.8249	0	0	3.9125	5.781
-1.4723	-12.484	3.9686	5.8005	0	0	0	0
-1.4406	-12.383	4.0156	5.783	0	0	0	0
-1.409	-12.299	4.0657	5.7737	0	0	0	0
-1.3787	-12.235	4.1156	5.773	0	0	0	0
-1.3518	-12.191	4.1616	5.7807	0	0	0	0
-1.3304	-12.162	4.201	5.7947	0	0	0	0
-1.3154	-12.145	4.2321	5.8097	0	0	0	0
-1.307	-12.136	4.2542	5.8198	0	0	0	0
-1.3042	-12.131	4.2682	5.8228	0	0	0	0
-1.3052	-12.128	4.2759	5.8207	0	0	0	0
-1.308	-12.127	4.2799	5.8186	0	0	0	0
-1.3113	-12.124	4.2829	5.8217	0	0	0	0
-1.3145	-12.12	4.2869	5.8336	0	0	0	0
-1.3182	-12.11	4.2932	5.853	0	0	0	0
-1.3233	-12.092	4.3016	5.8738	0	0	0	0
-1.3312	-12.062	4.311	5.8894	0	0	0	0
-1.3432	-12.019	4.32	5.8977	0	0	0	0
-1.3606	-11.962	4.3275	5.9	0	0	0	0
-1.3847	-11.893	4.3336	5.8987	0	0	0	0
-1.4164	-11.814	4.3385	5.8957	0	0	0	0
-1.4555	-11.732	4.3424	5.8922	0	0	0	0
-1.5003	-11.653	4.3451	5.8894	0	0	0	0
-1.5473	-11.58	4.3456	5.8883	0	0	0	0
-1.5927	-11.514	4.3419	5.8902	0	0	0	0
-1.633	-11.454	4.3309	5.8965	0	0	0	0
-1.6667	-11.395	4.3095	5.9086	0	0	0	0
-1.6944	-11.33	4.2744	5.9273	0	0	0	0
-1.7182	-11.255	4.2241	5.9525	0	0	0	0
-1.7406	-11.165	4.1588	5.9831	0	0	0	0
-1.7632	-11.057	4.0804	6.0179	0	0	0	0
-1.7872	-10.931	3.9916	6.0567	0	0	0	0
-1.8128	-10.786	3.8955	6.1007	0	0	0	0
-1.8399	-10.627	3.7962	6.151	0	0	0	0
-1.8693	-10.458	3.6975	6.2057	-1.8795	-10.524	0	0
-1.9028	-10.285	3.6031	6.2597	0	0	0	0
-1.9426	-10.117	3.5152	6.307	0	0	0	0
-1.9895	-9.9605	3.4358	6.3439	0	0	0	0
-2.0416	-9.8178	3.3661	6.3707	0	0	0	0
-2.0948	-9.691	3.3067	6.3913	0	0	0	0
-2.1447	-9.5792	3.2563	6.4108	0	0	0	0
-2.1878	-9.4788	3.2117	6.4338	0	0	0	0
-2.2221	-9.3858	3.1673	6.4643	0	0	0	0
-2.2469	-9.2972	3.117	6.5052	0	0	0	0
-2.2621	-9.2125	3.0559	6.557	0	0	0	0
-2.2687	-9.1338	2.9817	6.6171	0	0	0	0
-2.2684	-9.0647	2.8949	6.6819	0	0	0	0
-2.2636	-9.0071	2.7977	6.7503	0	0	0	0
-2.2565	-8.9604	2.6936	6.824	0	0	-2.2376	-8.9718
-2.2488	-8.9218	2.5862	6.904	0	0	0	0
-2.2415	-8.8882	2.4798	6.9877	0	0	0	0
-2.2354	-8.8574	2.3793	7.0693	0	0	0	0
-2.2316	-8.8271	2.2894	7.1428	0	0	0	0
-2.2315	-8.7952	2.2133	7.2037	0	0	0	0
-2.2358	-8.7597	2.1522	7.2487	0	0	0	0
-2.2439	-8.72	2.1037	7.2766	0	0	0	0
-2.2543	-8.6776	2.0635	7.2875	0	0	0	0
-2.265	-8.6351	2.0271	7.2842	0	0	0	0
-2.2741	-8.5947	1.9917	7.272	0	0	0	0
-2.2805	-8.5581	1.9565	7.2577	0	0	0	0
-2.2833	-8.5283	1.9227	7.2472	0	0	0	0
-2.2819	-8.5092	1.8921	7.2425	0	0	0	0
-2.2762	-8.5035	1.8664	7.2414	0	0	0	0
-2.266	-8.511	1.8462	7.2402	0	0	0	0
-2.2516	-8.529	1.8316	7.2367	0	0	0	0
-2.2335	-8.5544	1.8214	7.2315	0	0	0	0
-2.2122	-8.5848	1.8138	7.2269	0	0	0	0
-2.1881	-8.6176	1.8069	7.2242	0	0	0	0
-2.1611	-8.6508	1.7994	7.2225	0	0	0	0
-2.1295	-8.6845	1.7909	7.2188	0	0	0	0
-2.0911	-8.7215	1.7823	7.2103	0	0	0	0
-2.0444	-8.7647	1.7754	7.1958	0	0	0	0
-1.9901	-8.8153	1.7733	7.1754	0	0	0	0
-1.9313	-8.8713	1.7799	7.149	0	0	0	0
-1.8716	-8.9293	1.7993	7.1146	0	0	0	0
-1.8143	-8.9857	1.8351	7.0689	0	0	0	0
-1.7617	-9.0378	1.8886	7.0095	0	0	0	0
-1.7151	-9.0841	1.9587	6.9371	0	0	0	0
-1.6745	-9.1247	2.0419	6.8568	0	0	0	0
-1.6379	-9.1615	2.1337	6.7774	0	0	0	0
-1.6009	-9.199	2.2301	6.7076	0	0	0	0
-1.559	-9.2422	2.3282	6.6526	0	0	0	0
-1.5095	-9.2953	2.4261	6.6126	0	0	0	0
-1.4526	-9.3593	2.522	6.5832	0	0	0	0
-1.3904	-9.433	2.6147	6.5577	0	0	0	0
-1.3259	-9.5145	2.7038	6.5307	0	0	0	0
-1.2626	-9.6015	2.7907	6.498	0	0	0	0
-1.2036	-9.6917	2.8782	6.4562	0	0	0	0
-1.1512	-9.7816	2.9693	6.4005	0	0	0	0
-1.1063	-9.867	3.0657	6.3255	0	0	0	0
-1.068	-9.9439	3.1676	6.2297	0	0	0	0
-1.034	-10.01	3.2735	6.1178	0	0	0	0
-1.0015	-10.067	3.3814	5.9994	0	0	0	0
-0.96783	-10.118	3.4898	5.8836	0	0	0	0
-0.93148	-10.167	3.5977	5.7771	0	0	0	0
