## Supplementary material for "How to control unpredictable others in court-net sports": International match data: n6_4_4.txt

-0.89477	-11.842	3.8176	5.2917	0	0	-0.88971	-11.855
-0.88892	-11.812	3.8225	5.2552	0	0	0	0
-0.8785	-11.775	3.8306	5.2113	0	0	0	0
-0.86302	-11.734	3.8414	5.1655	0	0	0	0
-0.84237	-11.699	3.8537	5.1236	0	0	0	0
-0.81663	-11.675	3.8669	5.0909	0	0	0	0
-0.78656	-11.668	3.8797	5.0719	0	0	0	0
-0.75453	-11.678	3.8911	5.068	0	0	0	0
-0.72423	-11.7	3.9	5.0739	0	0	0	0
-0.69925	-11.725	3.9066	5.0814	0	0	0	0
-0.68175	-11.747	3.9121	5.0827	0	0	0	0
-0.67236	-11.761	3.9188	5.0725	0	0	0	0
-0.67098	-11.768	3.9296	5.0474	0	0	0	0
-0.6775	-11.768	3.9469	5.0072	0	0	0	0
-0.69184	-11.764	3.9725	4.9569	0	0	0	0
-0.71371	-11.759	4.0072	4.9066	0	0	0	0
-0.74246	-11.757	4.0496	4.8685	0	0	0	0
-0.77712	-11.762	4.0966	4.8496	0	0	0	0
-0.81638	-11.775	4.1434	4.8485	0	0	0	0
-0.85836	-11.795	4.1862	4.8584	0	0	0	0
-0.90045	-11.821	4.2228	4.8709	0	0	0	0
-0.93945	-11.851	4.2532	4.8792	0	0	0	0
-0.9726	-11.884	4.2788	4.8796	0	0	0	0
-0.99888	-11.918	4.3005	4.8714	0	0	0	0
-1.0191	-11.954	4.3185	4.8557	0	0	0	0
-1.0351	-11.99	4.3322	4.8354	0	0	0	0
-1.0487	-12.024	4.3417	4.8138	0	0	0	0
-1.0613	-12.055	4.3475	4.7942	4.3398	4.7502	0	0
-1.0742	-12.08	4.3503	4.7786	0	0	0	0
-1.0882	-12.098	4.351	4.7673	0	0	0	0
-1.1034	-12.108	4.3498	4.7601	0	0	0	0
-1.1197	-12.111	4.3472	4.7566	0	0	0	0
-1.1386	-12.105	4.3438	4.7568	0	0	0	0
-1.162	-12.09	4.341	4.7612	0	0	0	0
-1.192	-12.068	4.3412	4.7707	0	0	0	0
-1.2287	-12.042	4.3472	4.7865	0	0	0	0
-1.2699	-12.016	4.3616	4.8102	0	0	4.3125	4.7533
-1.3125	-11.994	4.3855	4.8425	0	0	0	0
-1.3536	-11.977	4.4183	4.8829	0	0	0	0
-1.3924	-11.97	4.4572	4.9295	0	0	0	0
-1.4286	-11.971	4.4992	4.9781	0	0	0	0
-1.462	-11.979	4.5415	5.023	0	0	0	0
-1.4912	-11.993	4.5823	5.0579	0	0	0	0
-1.5154	-12.009	4.6198	5.0791	0	0	0	0
-1.5356	-12.024	4.6521	5.0859	0	0	0	0
-1.5539	-12.037	4.6785	5.08	0	0	0	0
-1.5732	-12.048	4.6994	5.0633	0	0	0	0
-1.5952	-12.056	4.716	5.0368	0	0	0	0
-1.6207	-12.065	4.7305	5.0019	0	0	0	0
-1.6498	-12.074	4.7453	4.9607	0	0	0	0
-1.6815	-12.086	4.7627	4.9185	0	0	0	0
-1.7139	-12.1	4.7837	4.8821	0	0	0	0
-1.7437	-12.114	4.8074	4.8569	0	0	0	0
-1.767	-12.13	4.8309	4.8446	0	0	0	0
-1.7809	-12.147	4.8495	4.8458	0	0	0	0
-1.7839	-12.168	4.8581	4.8628	0	0	0	0
-1.7775	-12.189	4.8517	4.8999	0	0	0	0
-1.7647	-12.206	4.8276	4.9609	0	0	0	0
-1.7495	-12.215	4.7856	5.0452	0	0	0	0
-1.7351	-12.215	4.7279	5.1453	0	0	0	0
-1.7233	-12.204	4.6583	5.2495	0	0	0	0
-1.7142	-12.185	4.5817	5.3474	0	0	0	0
-1.7072	-12.162	4.5019	5.4365	0	0	0	0
-1.7013	-12.139	4.4208	5.5225	0	0	0	0
-1.6963	-12.122	4.3391	5.614	0	0	0	0
-1.6929	-12.112	4.2559	5.7187	-1.6739	-12.047	0	0
-1.6924	-12.11	4.1699	5.8398	0	0	0	0
-1.6959	-12.114	4.0807	5.9752	0	0	0	0
-1.7035	-12.12	3.9898	6.1164	0	0	0	0
-1.7154	-12.125	3.9007	6.252	0	0	0	0
-1.7309	-12.126	3.8158	6.3741	0	0	0	0
-1.7489	-12.124	3.7341	6.4825	0	0	0	0
-1.7671	-12.119	3.6519	6.5828	0	0	0	0
-1.7831	-12.112	3.5649	6.6819	0	0	0	0
-1.7954	-12.106	3.4698	6.7852	0	0	0	0
-1.8047	-12.102	3.3665	6.894	0	0	0	0
-1.8131	-12.101	3.2581	7.0053	0	0	0	0
-1.8236	-12.103	3.1508	7.1152	0	0	0	0
-1.8391	-12.108	3.0504	7.222	0	0	0	0
-1.8624	-12.116	2.9609	7.3256	0	0	0	0
-1.8954	-12.125	2.8827	7.4249	0	0	0	0
-1.9394	-12.133	2.8131	7.5196	0	0	0	0
-1.9951	-12.138	2.7469	7.6126	0	0	-1.9273	-12.137
-2.0616	-12.139	2.6782	7.7083	0	0	0	0
-2.1344	-12.138	2.6023	7.8115	0	0	0	0
-2.2059	-12.139	2.5179	7.9262	0	0	0	0
-2.2684	-12.142	2.4272	8.0528	0	0	0	0
-2.3167	-12.149	2.3353	8.1864	0	0	0	0
-2.3493	-12.162	2.2482	8.3181	0	0	0	0
-2.3666	-12.181	2.1716	8.4375	0	0	0	0
-2.37	-12.206	2.1086	8.5367	0	0	0	0
-2.3621	-12.232	2.0597	8.6137	0	0	0	0
-2.3465	-12.256	2.0227	8.6722	0	0	0	0
-2.3268	-12.274	1.9925	8.7202	0	0	0	0
-2.306	-12.284	1.9617	8.7675	0	0	0	0
-2.2857	-12.286	1.9225	8.8226	0	0	0	0
-2.2665	-12.28	1.8678	8.8919	0	0	0	0
-2.2475	-12.268	1.793	8.979	0	0	0	0
-2.2265	-12.25	1.6979	9.0839	0	0	0	0
-2.1995	-12.229	1.5867	9.2023	0	0	0	0
-2.1625	-12.209	1.4658	9.3285	0	0	0	0
-2.1126	-12.191	1.3407	9.458	0	0	0	0
-2.0482	-12.175	1.2148	9.5898	0	0	0	0
-1.9696	-12.162	1.09	9.726	0	0	0	0
-1.8786	-12.15	0.96718	9.87	0	0	0	0
-1.7791	-12.139	0.84505	10.023	0	0	0	0
-1.6764	-12.13	0.72064	10.185	0	0	0	0
-1.5753	-12.123	0.58989	10.353	0	0	0	0
-1.4796	-12.116	0.44959	10.522	0	0	0	0
-1.3922	-12.108	0.29935	10.687	0	0	0	0
-1.3147	-12.099	0.14274	10.841	0	0	0	0
-1.2474	-12.087	-0.013131	10.971	0	0	0	0
-1.1888	-12.075	-0.16093	11.069	0	0	0	0
-1.1371	-12.065	-0.2966	11.129	-0.29896	11.177	0	0
-1.0903	-12.059	-0.41963	11.157	0	0	0	0
-1.046	-12.056	-0.53175	11.16	0	0	0	0
-1.0023	-12.056	-0.63649	11.152	0	0	0	0
-0.95723	-12.055	-0.73861	11.144	0	0	0	0
-0.91045	-12.049	-0.8421	11.143	0	0	0	0
-0.86227	-12.036	-0.94828	11.149	0	0	0	0
-0.81319	-12.015	-1.0563	11.16	0	0	0	0
-0.76373	-11.99	-1.1654	11.175	0	0	0	0
-0.7146	-11.964	-1.2757	11.2	0	0	-1.2406	11.006
-0.6661	-11.94	-1.3866	11.24	0	0	0	0
-0.61768	-11.92	-1.495	11.295	0	0	0	0
-0.56839	-11.907	-1.5962	11.354	0	0	0	0
-0.51775	-11.901	-1.686	11.407	0	0	0	0
-0.46656	-11.905	-1.7628	11.443	0	0	0	0
-0.41791	-11.921	-1.8272	11.459	0	0	0	0
-0.37686	-11.949	-1.8813	11.461	0	0	0	0
-0.34796	-11.983	-1.9281	11.457	0	0	0	0
-0.33245	-12.02	-1.9717	11.46	0	0	0	0
-0.32736	-12.053	-2.0179	11.484	0	0	0	0
-0.32654	-12.075	-2.0733	11.536	0	0	0	0
-0.32255	-12.085	-2.1418	11.624	0	0	0	0
-0.30781	-12.08	-2.2217	11.741	0	0	0	0
-0.27545	-12.061	-2.3047	11.876	0	0	0	0
-0.22052	-12.03	-2.3797	12.008	0	0	0	0
-0.14118	-11.991	-2.4383	12.118	0	0	0	0
-0.039312	-11.946	-2.4765	12.2	0	0	0	0
0.080063	-11.899	-2.4931	12.252	0	0	0	0
0.21013	-11.853	-2.4886	12.28	0	0	0	0
0.34426	-11.811	-2.4645	12.29	0	0	0	0
0.47837	-11.775	-2.4235	12.292	0	0	0	0
0.61186	-11.746	-2.3691	12.293	0	0	0	0
0.74595	-11.724	-2.3046	12.297	0	0	0	0
0.88067	-11.707	-2.2328	12.3	0	0	0	0
1.0132	-11.691	-2.1556	12.297	0	0	0	0
1.1389	-11.672	-2.0741	12.281	0	0	0	0
1.2543	-11.644	-1.9893	12.248	0	0	0	0
1.3596	-11.605	-1.9036	12.204	0	0	0	0
1.4584	-11.55	-1.8213	12.154	0	0	0	0
1.5556	-11.479	-1.7463	12.102	0	0	0	0
1.6563	-11.39	-1.6793	12.047	0	0	0	0
1.7633	-11.287	-1.6175	11.984	0	0	0	0
1.8761	-11.176	-1.5561	11.908	0	0	0	0
1.9905	-11.066	-1.4909	11.822	0	0	0	0
2.1015	-10.964	-1.4191	11.73	0	0	0	0
2.2062	-10.873	-1.3381	11.638	0	0	0	0
2.3046	-10.79	-1.2459	11.548	0	0	0	0
2.3985	-10.713	-1.143	11.461	0	0	0	0
2.4892	-10.639	-1.0335	11.38	0	0	0	0
2.5766	-10.569	-0.92312	11.306	0	0	0	0
2.66	-10.505	-0.81783	11.237	0	0	0	0
2.738	-10.447	-0.7231	11.173	0	0	0	0
2.8097	-10.397	-0.64282	11.115	2.8332	-10.296	0	0
2.8758	-10.354	-0.57834	11.067	0	0	0	0
2.9383	-10.316	-0.5293	11.029	0	0	0	0
2.9998	-10.281	-0.49471	11	0	0	0	0
3.062	-10.249	-0.47286	10.98	0	0	0	0
3.1257	-10.219	-0.46117	10.964	0	0	0	0
3.1902	-10.191	-0.45707	10.949	0	0	0	0
3.2534	-10.163	-0.45892	10.933	0	0	0	0
3.3123	-10.133	-0.4662	10.915	0	0	0	0
3.3651	-10.098	-0.47878	10.897	0	0	0	0
3.4116	-10.057	-0.49594	10.883	0	0	0	0
3.4531	-10.01	-0.51599	10.876	0	0	3.4346	-9.959
3.4907	-9.9602	-0.53653	10.877	0	0	0	0
3.5251	-9.9121	-0.55553	10.885	0	0	0	0
3.5576	-9.8683	-0.57252	10.901	0	0	0	0
3.5896	-9.8298	-0.58832	10.923	0	0	0	0
3.6226	-9.796	-0.60379	10.954	0	0	0	0
3.6573	-9.7667	-0.61914	10.994	0	0	0	0
3.694	-9.7428	-0.63399	11.044	0	0	0	0
3.7323	-9.7263	-0.6476	11.102	0	0	0	0
3.7712	-9.7183	-0.6597	11.159	0	0	0	0
3.8087	-9.7189	-0.67163	11.211	0	0	0	0
3.8424	-9.7259	-0.68693	11.254	0	0	0	0
3.8707	-9.7363	-0.71093	11.291	0	0	0	0
3.8929	-9.7473	-0.74964	11.327	0	0	0	0
3.9091	-9.7567	-0.80792	11.363	0	0	0	0
3.9189	-9.7636	-0.88798	11.396	0	0	0	0
3.9222	-9.7681	-0.98891	11.42	0	0	0	0
3.9188	-9.7711	-1.1071	11.429	0	0	0	0
3.9087	-9.7744	-1.2368	11.422	0	0	0	0
3.8929	-9.78	-1.3705	11.406	0	0	0	0
3.8732	-9.79	-1.5002	11.39	0	0	0	0
3.852	-9.8063	-1.6193	11.384	0	0	0	0
3.8312	-9.8297	-1.7245	11.393	0	0	0	0
3.8118	-9.8591	-1.8152	11.42	0	0	0	0
3.7944	-9.8913	-1.8922	11.459	0	0	0	0
3.7794	-9.922	-1.9556	11.502	0	0	0	0
3.766	-9.9478	-2.0055	11.543	0	0	0	0
3.752	-9.9684	-2.042	11.578	0	0	0	0
3.7338	-9.9857	-2.0665	11.605	-1.2107	6.831	0	0
3.7077	-10.003	-2.0824	11.626	0	0	0	0
3.6707	-10.025	-2.0944	11.644	0	0	0	0
3.6218	-10.055	-2.1078	11.662	0	0	0	0
3.5614	-10.097	-2.1272	11.682	0	0	0	0
3.4915	-10.153	-2.1557	11.703	0	0	-1.1632	6.6118
3.4146	-10.225	-2.1933	11.72	0	0	0	0
3.3332	-10.311	-2.2369	11.728	0	0	0	0
3.2487	-10.408	-2.2813	11.725	0	0	0	0
3.1624	-10.51	-2.3212	11.711	0	0	0	0
3.0758	-10.61	-2.353	11.69	0	0	0	0
2.9908	-10.704	-2.3747	11.661	0	0	0	0
2.9089	-10.789	-2.3859	11.626	0	0	0	0
2.8314	-10.868	-2.3871	11.586	0	0	0	0
2.7587	-10.943	-2.3796	11.544	0	0	0	0
2.6889	-11.014	-2.365	11.502	0	0	0	0
2.6178	-11.083	-2.3453	11.461	0	0	0	0
2.5393	-11.15	-2.3221	11.424	0	0	0	0
2.4485	-11.216	-2.2949	11.387	0	0	0	0
2.3444	-11.283	-2.2606	11.347	0	0	0	0
2.2306	-11.351	-2.215	11.3	0	0	0	0
2.1127	-11.421	-2.1543	11.243	0	0	0	0
1.9961	-11.494	-2.077	11.18	0	0	0	0
1.8841	-11.566	-1.9846	11.114	0	0	0	0
1.7775	-11.635	-1.8799	11.045	0	0	0	0
1.6748	-11.699	-1.7657	10.963	0	0	0	0
1.5738	-11.759	-1.6441	10.862	0	0	0	0
1.4739	-11.814	-1.5169	10.739	0	0	0	0
1.3751	-11.865	-1.3864	10.597	0.24576	-2.1148	0	0
1.277	-11.912	-1.255	10.448	0	0	0	0
1.1789	-11.959	-1.1253	10.301	0	0	0	0
1.0813	-12.004	-0.9984	10.159	0	0	0	0
0.98635	-12.046	-0.87316	10.023	0	0	0	0
0.8965	-12.086	-0.74799	9.8919	0	0	0	0
0.81322	-12.122	-0.62464	9.7696	0	0	0	0
0.73674	-12.157	-0.50899	9.6624	0	0	0	0
0.66676	-12.193	-0.40788	9.5746	0	0	0	0
0.60303	-12.229	-0.3252	9.5056	0	0	0	0
0.54559	-12.265	-0.26033	9.4499	0	0	0	0
0.49488	-12.298	-0.20897	9.3996	0	0	0	0
0.45137	-12.326	-0.16512	9.3461	0	0	0	0
0.41478	-12.349	-0.12285	9.2833	0	0	0	0
0.38385	-12.364	-0.077141	9.21	0	0	0	0
0.35627	-12.373	-0.024009	9.1317	0	0	0	0
0.32899	-12.377	0.03943	9.0586	0	0	0	0
0.29914	-12.375	0.11504	9.0002	0	0	0	0
0.26514	-12.369	0.20319	8.9609	0	0	0.05206	-2.2119
0.22718	-12.361	0.30201	8.9396	0	0	0	0
0.18668	-12.354	0.40711	8.9314	0	0	0	0
0.14536	-12.351	0.51231	8.9277	0	0	0	0
0.10466	-12.355	0.61119	8.9183	0	0	0	0
0.065583	-12.366	0.69859	8.8969	0	0	0	0
0.028414	-12.384	0.77149	8.8638	0	0	0	0
-0.007567	-12.408	0.82923	8.8236	0	0	0	0
-0.043909	-12.436	0.8728	8.7821	0	0	0	0
-0.082471	-12.463	0.90452	8.7437	0	0	0	0
-0.12503	-12.487	0.9285	8.7096	0	0	0	0
-0.17283	-12.508	0.95126	8.6771	0	0	0	0
-0.22613	-12.528	0.98101	8.6402	0	0	0	0
-0.28457	-12.552	1.0251	8.5898	0	0	0	0
-0.34795	-12.581	1.0873	8.5169	0	0	0	0
-0.41567	-12.616	1.1669	8.4198	0	0	0	0
-0.48572	-12.654	1.2592	8.3061	0	0	0	0
-0.55504	-12.691	1.358	8.1891	0	0	0	0
-0.62083	-12.724	1.4584	8.0821	0	0	0	0
-0.68127	-12.75	1.5565	7.9953	0	0	0	0
-0.73548	-12.769	1.6491	7.9326	0	0	0	0
-0.78314	-12.787	1.7346	7.892	0	0	0	0
-0.82403	-12.805	1.8137	7.8682	0	0	0	0
-0.85781	-12.825	1.8881	7.8561	0	0	0	0
-0.88429	-12.845	1.9601	7.8516	0	0	0	0
-0.90397	-12.863	2.0329	7.8509	0	0	0	0
-0.91812	-12.873	2.111	7.85	0	0	0	0
-0.92836	-12.874	2.197	7.8456	0	0	0	0
-0.93597	-12.865	2.2905	7.8347	0	0	0	0
-0.94131	-12.847	2.3874	7.8139	0	0	0	0
-0.94376	-12.82	2.4826	7.7799	0	0	0	0
-0.94246	-12.79	2.5711	7.733	0	0	0	0
-0.93717	-12.76	2.6495	7.6791	0	0	0	0
-0.92878	-12.734	2.7155	7.6266	0	0	0	0
-0.91889	-12.714	2.7676	7.5818	0	0	0	0
-0.90915	-12.7	2.8055	7.5477	0	0	0	0
