## Supplementary material for "How to control unpredictable others in court-net sports": International match data: n6_5_1.txt

0.97161	12.157	-4.0385	-11.225	0	0	0.97239	12.153
0.9949	12.109	-4.0348	-11.25	0	0	0	0
1.0142	12.06	-4.0302	-11.279	0	0	0	0
1.0279	12.012	-4.0242	-11.316	0	0	0	0
1.0361	11.967	-4.017	-11.359	0	0	0	0
1.0409	11.929	-4.009	-11.404	0	0	0	0
1.0446	11.897	-4.0013	-11.446	0	0	0	0
1.0501	11.869	-3.9954	-11.48	0	0	0	0
1.06	11.843	-3.9938	-11.502	0	0	0	0
1.0762	11.82	-3.9998	-11.512	0	0	0	0
1.0993	11.797	-4.0179	-11.509	0	0	0	0
1.1277	11.773	-4.0528	-11.492	0	0	0	0
1.1585	11.745	-4.109	-11.464	0	0	0	0
1.1891	11.713	-4.1892	-11.424	0	0	0	0
1.2176	11.679	-4.2925	-11.379	0	0	0	0
1.2435	11.648	-4.4146	-11.331	0	0	0	0
1.2666	11.623	-4.5492	-11.285	0	0	0	0
1.2873	11.609	-4.6891	-11.243	0	0	0	0
1.3066	11.611	-4.8264	-11.208	0	0	0	0
1.3251	11.638	-4.9534	-11.181	-0.89652	-1.9823	0	0
1.3425	11.69	-5.0642	-11.164	0	0	0	0
1.3569	11.758	-5.1565	-11.156	0	0	0	0
1.3661	11.827	-5.2317	-11.155	0	0	0	0
1.3685	11.887	-5.292	-11.156	0	0	0	0
1.3635	11.935	-5.3394	-11.156	0	0	0	0
1.3514	11.977	-5.3754	-11.153	0	0	0	0
1.3336	12.021	-5.402	-11.147	0	0	0	0
1.3131	12.074	-5.4215	-11.14	0	0	0	0
1.2935	12.14	-5.4366	-11.132	0	0	0	0
1.2782	12.217	-5.4505	-11.123	0	0	0	0
1.2692	12.305	-5.4656	-11.114	0	0	0	0
1.2669	12.4	-5.4826	-11.103	0	0	0	0
1.2706	12.496	-5.5011	-11.091	0	0	0	0
1.2795	12.587	-5.5204	-11.078	0	0	0	0
1.2927	12.671	-5.5408	-11.064	0	0	0	0
1.3093	12.748	-5.5635	-11.049	0	0	-1.9057	-2.2338
1.3274	12.818	-5.5896	-11.031	0	0	0	0
1.3447	12.877	-5.6181	-11.01	0	0	0	0
1.3585	12.92	-5.6463	-10.987	0	0	0	0
1.3676	12.945	-5.6704	-10.967	0	0	0	0
1.3722	12.951	-5.6873	-10.949	0	0	0	0
1.3738	12.943	-5.6955	-10.935	0	0	0	0
1.3749	12.927	-5.6946	-10.923	0	0	0	0
1.3783	12.91	-5.6855	-10.912	0	0	0	0
1.3876	12.901	-5.6697	-10.902	0	0	0	0
1.406	12.906	-5.6491	-10.893	0	0	0	0
1.4362	12.927	-5.6251	-10.886	0	0	0	0
1.4784	12.961	-5.5978	-10.881	0	0	0	0
1.5301	13	-5.5646	-10.878	0	0	0	0
1.5865	13.033	-5.5214	-10.878	0	0	0	0
1.6429	13.053	-5.4642	-10.882	0	0	0	0
1.6955	13.061	-5.3912	-10.89	0	0	0	0
1.7419	13.06	-5.3032	-10.904	0	0	0	0
1.7803	13.057	-5.2035	-10.921	0	0	0	0
1.8108	13.054	-5.0955	-10.941	0	0	0	0
1.8361	13.056	-4.9825	-10.963	0	0	0	0
1.8618	13.062	-4.8684	-10.986	0	0	0	0
1.8943	13.075	-4.7571	-11.011	0.11636	3.2472	0	0
1.9389	13.093	-4.6503	-11.038	0	0	0	0
1.9995	13.114	-4.5465	-11.066	0	0	0	0
2.0776	13.134	-4.4424	-11.094	0	0	0	0
2.172	13.146	-4.3348	-11.122	0	0	0	0
2.2776	13.147	-4.2211	-11.152	0	0	0	0
2.3868	13.137	-4.1007	-11.185	0	0	0	0
2.4921	13.115	-3.9754	-11.226	0	0	0	0
2.588	13.084	-3.8499	-11.275	0	0	0	0
2.6714	13.046	-3.7299	-11.331	0	0	0	0
2.7406	13.009	-3.6214	-11.389	0	0	0	0
2.7949	12.979	-3.5285	-11.443	0	0	0	0
2.8357	12.961	-3.4522	-11.488	0	0	0	0
2.8664	12.955	-3.3888	-11.52	0	0	0	0
2.8917	12.963	-3.3319	-11.539	0	0	0	0
2.9155	12.981	-3.2743	-11.547	0	0	0	0
2.9404	13.008	-3.2108	-11.548	0	0	0	0
2.9677	13.04	-3.1396	-11.55	0	0	0	0
2.9982	13.071	-3.0614	-11.559	0	0	2.999	13.1
3.0331	13.098	-2.9777	-11.585	0	0	0	0
3.0732	13.117	-2.8898	-11.632	0	0	0	0
3.1184	13.127	-2.7998	-11.698	0	0	0	0
3.168	13.126	-2.7105	-11.776	0	0	0	0
3.2201	13.111	-2.6256	-11.859	0	0	0	0
3.2721	13.081	-2.5497	-11.939	0	0	0	0
3.3207	13.035	-2.4867	-12.008	0	0	0	0
3.3622	12.973	-2.439	-12.063	0	0	0	0
3.395	12.901	-2.4064	-12.103	0	0	0	0
3.4199	12.827	-2.3867	-12.13	0	0	0	0
3.4391	12.764	-2.3766	-12.146	0	0	0	0
3.4559	12.722	-2.3729	-12.153	0	0	0	0
3.4733	12.709	-2.3728	-12.156	0	0	0	0
3.4938	12.727	-2.3743	-12.155	0	0	0	0
3.5183	12.772	-2.3759	-12.154	0	0	0	0
3.545	12.836	-2.3766	-12.154	0	0	0	0
3.5699	12.905	-2.3761	-12.156	0	0	0	0
3.5876	12.965	-2.3743	-12.163	0	0	0	0
3.5934	13.009	-2.3718	-12.174	0	0	0	0
3.5833	13.036	-2.3692	-12.191	0	0	0	0
3.555	13.051	-2.3674	-12.212	0	0	0	0
3.5079	13.06	-2.3671	-12.237	0	0	0	0
3.443	13.073	-2.3687	-12.264	0	0	0	0
3.3618	13.096	-2.3725	-12.291	0	0	0	0
3.2652	13.132	-2.3787	-12.316	0	0	0	0
3.1537	13.181	-2.3884	-12.336	0	0	0	0
3.0295	13.238	-2.4041	-12.352	0	0	0	0
2.8982	13.298	-2.4286	-12.365	-2.401	-12.35	0	0
2.7686	13.356	-2.4643	-12.376	0	0	0	0
2.6494	13.407	-2.5122	-12.385	0	0	0	0
2.546	13.444	-2.5715	-12.391	0	0	0	0
2.4612	13.465	-2.6398	-12.396	0	0	0	0
2.3958	13.468	-2.7123	-12.399	0	0	0	0
2.3487	13.456	-2.7828	-12.4	0	0	0	0
2.3164	13.435	-2.8448	-12.397	0	0	0	0
2.2933	13.414	-2.8937	-12.392	0	0	0	0
2.2723	13.396	-2.9276	-12.386	0	0	0	0
2.2475	13.382	-2.9479	-12.38	0	0	0	0
2.215	13.372	-2.9585	-12.375	0	0	0	0
2.1737	13.362	-2.9637	-12.369	0	0	0	0
2.1245	13.351	-2.9678	-12.361	0	0	0	0
2.07	13.337	-2.9743	-12.35	0	0	-2.944	-12.333
2.0138	13.316	-2.9853	-12.337	0	0	0	0
1.9594	13.286	-3.0017	-12.322	0	0	0	0
1.9088	13.247	-3.0227	-12.307	0	0	0	0
1.8634	13.2	-3.0476	-12.296	0	0	0	0
1.8247	13.152	-3.0754	-12.289	0	0	0	0
1.7935	13.112	-3.105	-12.29	0	0	0	0
1.7701	13.086	-3.1352	-12.298	0	0	0	0
1.7535	13.073	-3.1649	-12.311	0	0	0	0
1.7428	13.071	-3.1932	-12.328	0	0	0	0
1.7371	13.073	-3.219	-12.347	0	0	0	0
1.7367	13.072	-3.2417	-12.367	0	0	0	0
1.7434	13.063	-3.2607	-12.386	0	0	0	0
1.76	13.048	-3.2759	-12.404	0	0	0	0
1.7893	13.028	-3.2869	-12.418	0	0	0	0
1.8328	13.001	-3.2935	-12.429	0	0	0	0
1.8899	12.97	-3.2942	-12.436	0	0	0	0
1.9573	12.938	-3.2871	-12.439	0	0	0	0
2.0299	12.911	-3.2694	-12.44	0	0	0	0
2.1026	12.896	-3.2379	-12.436	0	0	0	0
2.172	12.894	-3.1901	-12.43	0	0	0	0
2.2364	12.904	-3.125	-12.419	0	0	0	0
2.2945	12.919	-3.0439	-12.404	0	0	0	0
2.3465	12.932	-2.95	-12.386	0	0	0	0
2.3944	12.938	-2.8485	-12.367	0	0	0	0
2.4428	12.938	-2.7456	-12.348	0	0	0	0
2.4974	12.933	-2.6467	-12.33	2.4297	12.85	0	0
2.5624	12.924	-2.555	-12.313	0	0	0	0
2.6386	12.91	-2.4718	-12.3	0	0	0	0
2.7233	12.888	-2.3964	-12.29	0	0	0	0
2.8123	12.853	-2.3275	-12.286	0	0	0	0
2.9023	12.806	-2.2637	-12.287	0	0	0	0
2.9912	12.752	-2.2051	-12.294	0	0	0	0
3.0776	12.698	-2.1524	-12.304	0	0	0	0
3.1588	12.651	-2.1064	-12.314	0	0	0	0
3.2317	12.612	-2.0669	-12.322	0	0	0	0
3.2932	12.578	-2.0324	-12.325	0	0	0	0
3.3423	12.548	-2.0015	-12.323	0	0	0	0
3.3796	12.518	-1.9733	-12.316	0	0	0	0
3.4076	12.49	-1.9478	-12.306	0	0	0	0
3.4289	12.464	-1.9244	-12.293	0	0	0	0
3.4461	12.439	-1.902	-12.278	0	0	0	0
3.4617	12.415	-1.8796	-12.264	0	0	0	0
3.4787	12.388	-1.8569	-12.252	0	0	0	0
3.5005	12.356	-1.8341	-12.244	0	0	0	0
3.5303	12.319	-1.8112	-12.245	0	0	3.5093	12.377
3.5708	12.279	-1.7883	-12.259	0	0	0	0
3.6236	12.248	-1.765	-12.288	0	0	0	0
3.6885	12.233	-1.7413	-12.334	0	0	0	0
3.7616	12.239	-1.7174	-12.392	0	0	0	0
3.8363	12.264	-1.6941	-12.454	0	0	0	0
3.906	12.296	-1.6727	-12.508	0	0	0	0
3.9672	12.328	-1.6545	-12.549	0	0	0	0
4.0198	12.354	-1.6409	-12.576	0	0	0	0
4.065	12.374	-1.6336	-12.588	0	0	0	0
4.1035	12.386	-1.635	-12.59	0	0	0	0
4.1362	12.393	-1.6485	-12.584	0	0	0	0
4.1648	12.397	-1.6779	-12.575	0	0	0	0
4.1914	12.398	-1.7252	-12.565	0	0	0	0
4.2175	12.401	-1.7903	-12.557	0	0	0	0
4.2436	12.405	-1.8702	-12.555	0	0	0	0
4.2689	12.414	-1.9608	-12.556	0	0	0	0
4.2917	12.429	-2.0571	-12.56	0	0	0	0
4.3096	12.454	-2.1547	-12.566	0	0	0	0
4.3205	12.487	-2.2501	-12.575	0	0	0	0
4.3221	12.527	-2.3406	-12.585	0	0	0	0
4.3122	12.57	-2.4257	-12.595	0	0	0	0
4.2874	12.61	-2.5065	-12.604	0	0	0	0
4.2443	12.642	-2.5858	-12.612	0	0	0	0
4.1807	12.663	-2.6668	-12.617	0	0	0	0
4.0965	12.675	-2.7525	-12.617	0	0	0	0
3.9934	12.684	-2.8455	-12.607	0	0	0	0
3.8735	12.697	-2.9469	-12.583	0	0	0	0
3.7401	12.718	-3.0561	-12.544	0	0	0	0
3.5991	12.749	-3.1693	-12.492	0	0	0	0
3.4575	12.795	-3.2812	-12.433	0	0	0	0
3.3224	12.858	-3.3864	-12.373	-3.3997	-12.276	0	0
3.1997	12.934	-3.4806	-12.316	0	0	0	0
3.0935	13.01	-3.5606	-12.266	0	0	0	0
3.0054	13.074	-3.6245	-12.221	0	0	0	0
2.934	13.117	-3.6721	-12.185	0	0	0	0
2.8759	13.143	-3.7052	-12.157	0	0	0	0
2.8261	13.161	-3.7268	-12.139	0	0	0	0
2.7796	13.181	-3.7407	-12.128	0	0	0	0
2.7311	13.213	-3.7507	-12.123	0	0	0	0
2.6756	13.257	-3.7603	-12.119	0	0	0	0
2.6097	13.311	-3.7729	-12.114	0	0	0	0
2.5321	13.369	-3.7916	-12.105	0	0	0	0
2.4442	13.424	-3.818	-12.089	0	0	0	0
2.3494	13.477	-3.852	-12.067	0	0	-3.8484	-12.05
2.2524	13.53	-3.8916	-12.04	0	0	0	0
2.1577	13.588	-3.9343	-12.011	0	0	0	0
2.0699	13.644	-3.9769	-11.982	0	0	0	0
1.9933	13.691	-4.0159	-11.956	0	0	0	0
1.9312	13.719	-4.0472	-11.934	0	0	0	0
1.8855	13.727	-4.068	-11.916	0	0	0	0
1.8553	13.722	-4.0771	-11.904	0	0	0	0
1.8363	13.713	-4.0754	-11.895	0	0	0	0
1.8216	13.709	-4.0646	-11.887	0	0	0	0
1.8027	13.716	-4.0479	-11.878	0	0	0	0
1.7711	13.74	-4.0284	-11.866	0	0	0	0
1.7202	13.782	-4.0079	-11.848	0	0	0	0
1.6458	13.841	-3.9866	-11.823	0	0	0	0
1.5471	13.907	-3.963	-11.794	0	0	0	0
1.427	13.968	-3.9344	-11.763	0	0	0	0
1.2913	14.013	-3.8972	-11.731	0	0	0	0
1.1467	14.038	-3.8483	-11.704	0	0	0	0
1.0002	14.046	-3.7873	-11.684	0	0	0	0
0.85724	14.044	-3.7157	-11.676	0	0	0	0
0.72012	14.038	-3.6353	-11.68	0	0	0	0
0.58718	14.032	-3.547	-11.698	0	0	0	0
0.45365	14.031	-3.4512	-11.729	0	0	0	0
0.31382	14.039	-3.3493	-11.774	0	0	0	0
0.16323	14.054	-3.2432	-11.829	0	0	0	0
0.000429	14.069	-3.1349	-11.888	0	0	0	0
-0.17267	14.073	-3.0266	-11.942	0	0	0	0
-0.35122	14.058	-2.9205	-11.986	0	0	0	0
-0.52841	14.026	-2.8192	-12.019	0	0	0	0
-0.6983	13.982	-2.7249	-12.043	0	0	0	0
-0.85938	13.933	-2.6384	-12.061	-0.91304	13.743	0	0
-1.0154	13.886	-2.5592	-12.076	0	0	0	0
-1.1719	13.846	-2.4855	-12.09	0	0	0	0
-1.3313	13.817	-2.4146	-12.104	0	0	0	0
-1.4908	13.802	-2.3441	-12.113	0	0	0	0
-1.6445	13.802	-2.2718	-12.116	0	0	0	0
-1.7862	13.812	-2.196	-12.111	0	0	0	0
-1.9116	13.827	-2.1157	-12.099	0	0	0	0
-2.019	13.844	-2.0302	-12.085	0	0	0	0
-2.1095	13.856	-1.9396	-12.074	0	0	-2.1513	13.949
-2.1863	13.858	-1.845	-12.07	0	0	0	0
-2.2542	13.848	-1.7485	-12.078	0	0	0	0
-2.3186	13.83	-1.6524	-12.101	0	0	0	0
-2.3831	13.814	-1.5588	-12.14	0	0	0	0
-2.449	13.806	-1.4703	-12.192	0	0	0	0
-2.5148	13.815	-1.3899	-12.248	0	0	0	0
-2.5787	13.839	-1.3195	-12.301	0	0	0	0
-2.6395	13.87	-1.2588	-12.342	0	0	0	0
-2.6971	13.898	-1.2046	-12.366	0	0	0	0
-2.752	13.914	-1.1518	-12.371	0	0	0	0
-2.8051	13.917	-1.0935	-12.356	0	0	0	0
-2.8571	13.912	-1.0228	-12.324	0	0	0	0
-2.9086	13.906	-0.93423	-12.28	0	0	0	0
-2.9601	13.903	-0.82614	-12.234	0	0	0	0
-3.0118	13.908	-0.70162	-12.194	0	0	0	0
-3.0626	13.918	-0.56761	-12.168	0	0	0	0
-3.1097	13.93	-0.43278	-12.16	0	0	0	0
-3.1494	13.939	-0.3051	-12.168	0	0	0	0
-3.177	13.94	-0.18971	-12.189	0	0	0	0
-3.1887	13.93	-0.087497	-12.217	0	0	0	0
-3.182	13.909	0.004349	-12.249	0	0	0	0
-3.1567	13.878	0.090722	-12.28	0	0	0	0
-3.1134	13.841	0.1773	-12.307	0	0	0	0
-3.0529	13.802	0.26995	-12.329	0	0	0	0
-2.9759	13.765	0.3742	-12.348	0	0	0	0
-2.8846	13.736	0.49352	-12.367	0	0	0	0
-2.7828	13.724	0.62722	-12.394	0	0	0	0
-2.676	13.728	0.77061	-12.434	0	0	0	0
-2.5702	13.741	0.9174	-12.494	0	0	0	0
-2.4708	13.755	1.0621	-12.576	0	0	0	0
-2.3826	13.763	1.2016	-12.675	0	0	0	0
-2.3091	13.762	1.3355	-12.782	0	0	0	0
-2.2504	13.757	1.466	-12.889	0	0	0	0
-2.2033	13.752	1.5961	-12.99	0	0	0	0
-2.1608	13.755	1.7278	-13.081	0	0	0	0
-2.1139	13.769	1.8607	-13.166	0	0	0	0
-2.0546	13.796	1.9915	-13.247	0	0	0	0
-1.9784	13.833	2.1162	-13.325	0	0	0	0
-1.8847	13.873	2.2316	-13.397	2.276	-13.349	0	0
-1.7764	13.906	2.3369	-13.461	0	0	0	0
-1.658	13.921	2.4342	-13.515	0	0	0	0
-1.5345	13.912	2.526	-13.562	0	0	0	0
-1.412	13.88	2.6134	-13.6	0	0	0	0
-1.2975	13.835	2.6946	-13.631	0	0	0	0
-1.1972	13.786	2.7667	-13.654	0	0	0	0
-1.1148	13.741	2.8276	-13.667	0	0	0	0
-1.0511	13.704	2.8777	-13.668	0	0	0	0
-1.0049	13.675	2.92	-13.659	0	0	0	0
-0.97204	13.655	2.9593	-13.642	0	0	0	0
-0.94668	13.64	2.9993	-13.621	0	0	3.0058	-13.539
-0.92244	13.628	3.0423	-13.603	0	0	0	0
-0.89427	13.616	3.09	-13.592	0	0	0	0
-0.86029	13.601	3.1444	-13.595	0	0	0	0
-0.82257	13.586	3.2075	-13.613	0	0	0	0
-0.78519	13.573	3.2799	-13.649	0	0	0	0
-0.75108	13.563	3.3598	-13.7	0	0	0	0
-0.72073	13.558	3.4436	-13.763	0	0	0	0
-0.69312	13.556	3.5273	-13.831	0	0	0	0
-0.66684	13.557	3.6073	-13.899	0	0	0	0
-0.64042	13.561	3.6802	-13.962	0	0	0	0
-0.6119	13.567	3.7431	-14.015	0	0	0	0
-0.57812	13.575	3.7941	-14.057	0	0	0	0
-0.53533	13.586	3.8328	-14.09	0	0	0	0
-0.48135	13.6	3.8598	-14.115	0	0	0	0
-0.41769	13.618	3.8768	-14.133	0	0	0	0
-0.34948	13.638	3.8866	-14.145	0	0	0	0
-0.28287	13.656	3.8919	-14.15	0	0	0	0
-0.22232	13.669	3.8947	-14.149	0	0	0	0
-0.16956	13.673	3.8959	-14.141	0	0	0	0
-0.12321	13.667	3.8944	-14.127	0	0	0	0
-0.079158	13.651	3.888	-14.104	0	0	0	0
-0.032243	13.624	3.8726	-14.072	0	0	0	0
0.020479	13.586	3.8435	-14.031	0	0	0	0
0.077929	13.538	3.7952	-13.981	0	0	0	0
0.13649	13.485	3.7239	-13.924	0	0	0	0
0.19299	13.434	3.6282	-13.862	0.20765	13.385	0	0
0.24613	13.39	3.5112	-13.801	0	0	0	0
0.29578	13.354	3.3802	-13.743	0	0	0	0
0.34173	13.327	3.2446	-13.693	0	0	0	0
0.38319	13.303	3.1128	-13.656	0	0	0	0
0.41906	13.28	2.9896	-13.629	0	0	0	0
0.44842	13.257	2.8755	-13.61	0	0	0	0
0.47107	13.232	2.7668	-13.592	0	0	0	0
0.48793	13.206	2.6586	-13.569	0	0	0	0
0.50105	13.179	2.547	-13.539	0	0	0	0
0.51309	13.15	2.4304	-13.5	0	0	0	0
0.52657	13.121	2.3099	-13.454	0	0	0	0
0.54325	13.091	2.1883	-13.404	0	0	0	0
0.56405	13.057	2.069	-13.357	0	0	0.55348	13.045
0.58935	13.019	1.9551	-13.32	0	0	0	0
0.61865	12.978	1.8505	-13.299	0	0	0	0
0.64994	12.939	1.7595	-13.293	0	0	0	0
0.67978	12.907	1.686	-13.3	0	0	0	0
0.70455	12.885	1.6315	-13.315	0	0	0	0
0.7222	12.872	1.5952	-13.333	0	0	0	0
0.73293	12.865	1.5738	-13.349	0	0	0	0
0.73833	12.862	1.5626	-13.361	0	0	0	0
0.74051	12.862	1.5555	-13.367	0	0	0	0
0.74159	12.863	1.5453	-13.365	0	0	0	0
0.74346	12.865	1.5244	-13.355	0	0	0	0
0.74757	12.869	1.4848	-13.339	0	0	0	0
0.7548	12.875	1.4198	-13.318	0	0	0	0
0.76512	12.885	1.3265	-13.294	0	0	0	0
0.77752	12.901	1.2071	-13.275	0	0	0	0
0.79016	12.921	1.0678	-13.264	0	0	0	0
0.80089	12.945	0.91741	-13.267	0	0	0	0
0.80804	12.968	0.76329	-13.285	0	0	0	0
0.81095	12.984	0.60938	-13.315	0	0	0	0
0.80993	12.989	0.45585	-13.357	0	0	0	0
0.8056	12.978	0.30084	-13.405	0	0	0	0
0.7986	12.952	0.14305	-13.453	0	0	0	0
0.78982	12.914	-0.016136	-13.498	0	0	0	0
0.78067	12.869	-0.17364	-13.535	0	0	0	0
0.77269	12.827	-0.32807	-13.56	0	0	0	0
0.76667	12.792	-0.48142	-13.574	0	0	0	0
0.76227	12.765	-0.63822	-13.573	0	0	0	0
0.7583	12.741	-0.80312	-13.558	0	0	0	0
0.75349	12.715	-0.97833	-13.531	-0.91389	-13.589	0	0
0.7472	12.682	-1.1619	-13.494	0	0	0	0
0.73947	12.638	-1.3483	-13.454	0	0	0	0
0.73053	12.574	-1.5314	-13.416	0	0	0	0
0.72037	12.485	-1.7061	-13.383	0	0	0	0
0.70873	12.368	-1.8693	-13.356	0	0	0	0
0.6956	12.222	-2.019	-13.334	0	0	0	0
0.68185	12.056	-2.155	-13.315	0	0	0	0
0.66883	11.875	-2.2775	-13.297	0	0	0	0
0.65717	11.684	-2.3873	-13.281	0	0	0	0
0.64599	11.484	-2.486	-13.263	0	0	0	0
0.6333	11.278	-2.5762	-13.241	0	0	0	0
0.61694	11.078	-2.6602	-13.215	0	0	0	0
0.5957	10.894	-2.738	-13.185	0	0	-2.7619	-13.14
0.56968	10.73	-2.8073	-13.153	0	0	0	0
0.53985	10.585	-2.8658	-13.123	0	0	0	0
0.50786	10.446	-2.9139	-13.095	0	0	0	0
0.47649	10.301	-2.9544	-13.069	0	0	0	0
0.44945	10.137	-2.9913	-13.041	0	0	0	0
0.42991	9.948	-3.0283	-13.01	0	0	0	0
0.41895	9.734	-3.0684	-12.978	0	0	0	0
0.41518	9.5069	-3.1131	-12.945	0	0	0	0
0.41546	9.2868	-3.1629	-12.917	0	0	0	0
0.41612	9.095	-3.2162	-12.896	0	0	0	0
0.41387	8.9464	-3.2705	-12.883	0	0	0	0
0.40601	8.8419	-3.3226	-12.877	0	0	0	0
0.39042	8.7683	-3.3693	-12.875	0	0	0	0
0.36585	8.706	-3.4092	-12.877	0	0	0	0
0.33165	8.6375	-3.4424	-12.883	0	0	0	0
0.28677	8.551	-3.4692	-12.891	0	0	0	0
0.22946	8.4422	-3.4898	-12.899	0	0	0	0
0.15832	8.3132	-3.504	-12.907	0	0	0	0
0.073717	8.1689	-3.5111	-12.913	0	0	0	0
-0.021889	8.0133	-3.5101	-12.918	0	0	0	0
-0.12516	7.8486	-3.4999	-12.926	0	0	0	0
-0.23341	7.6766	-3.48	-12.938	0	0	0	0
-0.34553	7.5008	-3.4512	-12.957	0	0	0	0
-0.46217	7.3276	-3.4152	-12.982	0	0	0	0
-0.58433	7.1659	-3.3746	-13.011	0	0	0	0
-0.71162	7.023	-3.3325	-13.04	0	0	0	0
-0.84171	6.9012	-3.2921	-13.064	0	0	0	0
-0.9713	6.7968	-3.2567	-13.081	0	0	0	0
-1.0977	6.7039	-3.2273	-13.091	0	0	0	0
-1.2204	6.6172	-3.2031	-13.094	0	0	0	0
-1.3404	6.5338	-3.1808	-13.093	0	0	0	0
-1.4611	6.4529	-3.1559	-13.086	0	0	0	0
-1.5872	6.3763	-3.1228	-13.072	-1.5348	6.3418	0	0
-1.7234	6.3085	-3.0774	-13.05	0	0	-1.645	6.3227
-1.8707	6.2551	-3.0174	-13.019	0	0	0	0
-2.0265	6.2193	-2.943	-12.981	0	0	0	0
-2.1861	6.1992	-2.8563	-12.938	0	0	0	0
-2.3446	6.1904	-2.7619	-12.894	0	0	0	0
-2.4978	6.1889	-2.6655	-12.854	0	0	0	0
-2.6421	6.1904	-2.5723	-12.821	0	0	0	0
-2.7752	6.1878	-2.4854	-12.796	0	0	0	0
-2.8962	6.1718	-2.4064	-12.778	0	0	0	0
-3.0063	6.1344	-2.3354	-12.761	0	0	0	0
-3.1088	6.0726	-2.271	-12.737	0	0	0	0
-3.2061	5.9873	-2.2106	-12.701	0	0	0	0
-3.2985	5.8791	-2.1505	-12.644	0	0	0	0
-3.383	5.7483	-2.0877	-12.564	0	0	0	0
-3.4563	5.5995	-2.0201	-12.463	0	0	0	0
-3.5172	5.4446	-1.9471	-12.346	0	0	0	0
-3.5682	5.2995	-1.8696	-12.222	0	0	0	0
-3.6136	5.176	-1.79	-12.102	0	0	0	0
-3.6578	5.0785	-1.7126	-11.993	0	0	0	0
-3.7032	5.0056	-1.6412	-11.903	0	0	0	0
-3.7504	4.9536	-1.5782	-11.834	0	0	0	0
-3.7982	4.9205	-1.5238	-11.785	0	0	0	0
-3.845	4.9071	-1.4776	-11.75	0	0	0	0
-3.8883	4.9149	-1.4381	-11.727	0	0	0	0
-3.925	4.9418	-1.4027	-11.711	0	0	0	0
-3.9519	4.9819	-1.3678	-11.701	0	0	0	0
-3.9662	5.0272	-1.3287	-11.693	0	0	0	0
-3.965	5.0704	-1.2814	-11.682	0	0	0	0
-3.9456	5.1055	-1.2237	-11.664	0	0	0	0
-3.9058	5.1286	-1.1556	-11.634	0	0	0	0
-3.8457	5.1377	-1.0791	-11.587	0	0	0	0
-3.7686	5.1336	-0.99789	-11.523	0	0	0	0
-3.6809	5.1177	-0.91744	-11.447	0	0	0	0
-3.5905	5.0908	-0.84317	-11.368	0	0	0	0
-3.5043	5.0541	-0.77944	-11.295	0	0	0	0
-3.4265	5.0108	-0.72813	-11.233	0	0	0	0
-3.3587	4.9681	-0.68763	-11.18	0	0	0	0
-3.3	4.9355	-0.6531	-11.132	0	0	0	0
-3.2472	4.9201	-0.61796	-11.081	0	0	0	0
-3.1939	4.9205	-0.57576	-11.022	0	0	0	0
-3.1326	4.9263	-0.52203	-10.953	0	0	0	0
-3.0568	4.9229	-0.45562	-10.874	0	0	0	0
-2.9639	4.8989	-0.37865	-10.786	0	0	0	0
-2.8559	4.8522	-0.2949	-10.69	0	0	0	0
-2.7387	4.7906	-0.2079	-10.587	0	0	0	0
-2.6195	4.7261	-0.12016	-10.476	0	0	0	0
-2.5057	4.6705	-0.033803	-10.359	-0.065986	-6.1017	0	0
-2.4033	4.6333	0.048619	-10.242	0	0	0	0
-2.3154	4.6184	0.12486	-10.134	0	0	0	0
-2.2418	4.6209	0.19389	-10.04	0	0	0	0
-2.1791	4.6308	0.25544	-9.9648	0	0	0	0
-2.1212	4.6394	0.30947	-9.9086	0	0	0	0
-2.0604	4.6423	0.35591	-9.869	0	0	0	0
-1.9888	4.6366	0.3943	-9.8423	0	0	0	0
-1.8996	4.618	0.42376	-9.8252	0	0	0	0
-1.7898	4.5821	0.44407	-9.8147	0	0	0	0
-1.6614	4.5293	0.45666	-9.8074	0	0	0	0
-1.5199	4.4665	0.4644	-9.7993	0	0	0	0
-1.3713	4.4027	0.47069	-9.7864	0	0	0.20374	-6.0219
-1.2187	4.3416	0.47876	-9.7653	0	0	0	0
-1.062	4.282	0.49105	-9.7345	0	0	0	0
-0.90023	4.2224	0.50856	-9.6959	0	0	0	0
-0.73327	4.1619	0.53073	-9.6546	0	0	0	0
-0.56397	4.1012	0.5562	-9.6169	0	0	0	0
-0.39872	4.0427	0.58429	-9.5874	0	0	0	0
-0.24648	3.9912	0.61565	-9.5676	0	0	0	0
-0.11512	3.951	0.65143	-9.5566	0	0	0	0
-0.006672	3.9239	0.69186	-9.5525	0	0	0	0
0.084456	3.9093	0.73618	-9.553	0	0	0	0
0.16864	3.906	0.78314	-9.5555	0	0	0	0
0.25685	3.9125	0.83065	-9.5579	0	0	0	0
0.35763	3.9249	0.87577	-9.5589	0	0	0	0
0.47513	3.9384	0.91558	-9.5586	0	0	0	0
0.6087	3.9481	0.94758	-9.5577	0	0	0	0
0.75462	3.9504	0.96924	-9.5576	0	0	0	0
0.90919	3.942	0.9783	-9.5599	0	0	0	0
1.0703	3.9194	0.97357	-9.5664	0	0	0	0
1.2363	3.8815	0.95571	-9.5783	0	0	0	0
1.4045	3.8313	0.92754	-9.5959	0	0	0	0
1.5699	3.7768	0.89379	-9.618	0.6909	2.0507	0	0
1.7279	3.7278	0.85991	-9.6417	0	0	0.66384	2.0053
1.8766	3.693	0.83022	-9.6636	0	0	0	0
2.0188	3.6776	0.80646	-9.6808	0	0	0	0
2.1614	3.6822	0.78793	-9.6918	0	0	0	0
2.3124	3.7031	0.77273	-9.6964	0	0	0	0
2.4773	3.7347	0.75916	-9.6947	0	0	0	0
2.6553	3.77	0.74665	-9.687	0	0	0	0
2.8396	3.8014	0.73546	-9.674	0	0	0	0
3.018	3.8232	0.72607	-9.6573	0	0	0	0
