## Supplementary material for "How to control unpredictable others in court-net sports": International match data: n6_6_1.txt

-0.87747	11.987	2.2366	-11.938	0	0	-0.87588	11.989
-0.88913	12.054	2.2237	-11.87	0	0	0	0
-0.90512	12.101	2.2054	-11.809	0	0	0	0
-0.92571	12.12	2.1817	-11.76	0	0	0	0
-0.95095	12.108	2.1545	-11.725	0	0	0	0
-0.98008	12.067	2.1278	-11.707	0	0	0	0
-1.0115	12.007	2.1052	-11.702	0	0	0	0
-1.0434	11.938	2.0886	-11.71	0	0	0	0
-1.0736	11.869	2.0779	-11.726	0	0	0	0
-1.0999	11.806	2.0716	-11.746	0	0	0	0
-1.1188	11.75	2.0673	-11.764	0	0	0	0
-1.1262	11.703	2.0623	-11.777	0	0	0	0
-1.1188	11.663	2.0541	-11.783	0	0	0	0
-1.0949	11.632	2.0406	-11.781	0	0	0	0
-1.0551	11.609	2.021	-11.773	0	0	0	0
-1.0022	11.6	1.9964	-11.761	0	0	0	0
-0.94026	11.608	1.9695	-11.747	0.34949	-2.0929	0	0
-0.87341	11.639	1.943	-11.736	0	0	0	0
-0.80474	11.691	1.9188	-11.729	0	0	0	0
-0.73563	11.758	1.8976	-11.729	0	0	0	0
-0.66617	11.826	1.8791	-11.735	0	0	0	0
-0.59682	11.882	1.8628	-11.745	0	0	0	0
-0.5303	11.919	1.8488	-11.757	0	0	0	0
-0.47173	11.939	1.8374	-11.768	0	0	0	0
-0.42604	11.949	1.8291	-11.777	0	0	0	0
-0.39502	11.954	1.824	-11.784	0	0	0	0
-0.37721	11.962	1.8214	-11.789	0	0	0	0
-0.36955	11.977	1.8206	-11.792	0	0	0	0
-0.36891	12.005	1.8209	-11.794	0	0	0	0
-0.37289	12.045	1.8215	-11.795	0	0	0	0
-0.37995	12.098	1.822	-11.793	0	0	0	0
-0.38936	12.16	1.8218	-11.786	0	0	0	0
-0.40082	12.228	1.8205	-11.773	0	0	0	0
-0.41427	12.296	1.8177	-11.751	0	0	0	0
-0.42983	12.358	1.8134	-11.72	0	0	0.59373	-2.5193
-0.44771	12.413	1.8076	-11.682	0	0	0	0
-0.46785	12.464	1.8011	-11.64	0	0	0	0
-0.4897	12.514	1.7947	-11.598	0	0	0	0
-0.51196	12.564	1.7893	-11.561	0	0	0	0
-0.53267	12.613	1.7854	-11.53	0	0	0	0
-0.55004	12.657	1.782	-11.507	0	0	0	0
-0.5633	12.695	1.7767	-11.49	0	0	0	0
-0.57288	12.727	1.7661	-11.477	0	0	0	0
-0.58	12.753	1.7457	-11.464	0	0	0	0
-0.58654	12.775	1.7117	-11.451	0	0	0	0
-0.59489	12.8	1.662	-11.437	0	0	0	0
-0.60738	12.835	1.598	-11.425	0	0	0	0
-0.62558	12.883	1.5246	-11.417	0	0	0	0
-0.6494	12.949	1.4485	-11.418	0	0	0	0
-0.67674	13.026	1.3756	-11.429	0	0	0	0
-0.7042	13.108	1.3104	-11.45	0	0	0	0
-0.72865	13.185	1.2545	-11.479	0	0	0	0
-0.7485	13.255	1.2076	-11.514	0	0	0	0
-0.76402	13.314	1.1679	-11.554	0	0	0	0
-0.77679	13.357	1.133	-11.597	0	0	0	0
-0.78882	13.382	1.0999	-11.646	0	0	0	0
-0.80174	13.388	1.0651	-11.7	0	0	0	0
-0.8164	13.377	1.0252	-11.76	0	0	0	0
-0.83274	13.357	0.97772	-11.823	-0.17271	2.983	0	0
-0.84986	13.33	0.92204	-11.889	0	0	0	0
-0.8664	13.296	0.85915	-11.952	0	0	0	0
-0.88115	13.254	0.79142	-12.01	0	0	0	0
-0.89339	13.204	0.72222	-12.066	0	0	0	0
-0.90289	13.151	0.65515	-12.12	0	0	0	0
-0.90982	13.101	0.593	-12.176	0	0	0	0
-0.91457	13.059	0.53669	-12.235	0	0	0	0
-0.91754	13.028	0.48537	-12.299	0	0	0	0
-0.91912	13.009	0.43761	-12.366	0	0	0	0
-0.9197	12.999	0.3923	-12.431	0	0	0	0
-0.91961	12.995	0.34888	-12.49	0	0	0	0
-0.91902	12.994	0.30703	-12.541	0	0	0	0
-0.91795	12.992	0.26621	-12.588	0	0	0	0
-0.91636	12.985	0.22575	-12.635	0	0	-0.91961	12.993
-0.91418	12.969	0.18554	-12.688	0	0	0	0
-0.91145	12.943	0.14634	-12.748	0	0	0	0
-0.90853	12.907	0.1098	-12.813	0	0	0	0
-0.90621	12.864	0.077915	-12.88	0	0	0	0
-0.90584	12.824	0.051981	-12.944	0	0	0	0
-0.90917	12.792	0.032229	-13.002	0	0	0	0
-0.91802	12.773	0.01821	-13.05	0	0	0	0
-0.93388	12.769	0.009152	-13.085	0	0	0	0
-0.9571	12.776	0.004154	-13.109	0	0	0	0
-0.98589	12.79	0.002384	-13.122	0	0	0	0
-1.0163	12.804	0.003302	-13.129	0	0	0	0
-1.0439	12.817	0.006781	-13.134	0	0	0	0
-1.0659	12.826	0.013044	-13.139	0	0	0	0
-1.0813	12.835	0.022378	-13.149	0	0	0	0
-1.0901	12.846	0.034635	-13.163	0	0	0	0
-1.0918	12.861	0.048689	-13.182	0	0	0	0
-1.0846	12.884	0.062279	-13.205	0	0	0	0
-1.0658	12.915	0.072386	-13.228	0	0	0	0
-1.032	12.951	0.076146	-13.251	0	0	0	0
-0.98067	12.985	0.072267	-13.272	0	0	0	0
-0.91148	13.006	0.062013	-13.287	0	0	0	0
-0.82669	13.008	0.048558	-13.296	0.02796	-13.337	0	0
-0.73059	12.994	0.035184	-13.298	0	0	0	0
-0.62815	12.973	0.024003	-13.295	0	0	0	0
-0.52341	12.956	0.015736	-13.29	0	0	0	0
-0.41868	12.952	0.009989	-13.284	0	0	0	0
-0.3158	12.961	0.005672	-13.277	0	0	0	0
-0.2176	12.973	0.001447	-13.268	0	0	0	0
-0.12756	12.98	-0.003883	-13.256	0	0	0	0
-0.048467	12.975	-0.011035	-13.242	0	0	0	0
0.018135	12.954	-0.020067	-13.224	0	0	0	0
0.07187	12.923	-0.03055	-13.205	0	0	0	0
0.11308	12.887	-0.042001	-13.187	0	0	0	0
0.1424	12.856	-0.054063	-13.17	0	0	0	0
0.16099	12.834	-0.066185	-13.155	0	0	0	0
0.17086	12.826	-0.077349	-13.144	0	0	0	0
0.17439	12.831	-0.086435	-13.136	0	0	0	0
0.17366	12.848	-0.092794	-13.132	0	0	0	0
0.17005	12.872	-0.096342	-13.13	0	0	0	0
0.16416	12.902	-0.097225	-13.129	0	0	0	0
0.15598	12.938	-0.095544	-13.129	0	0	-0.09825	-13.083
0.14542	12.983	-0.091273	-13.128	0	0	0	0
0.13278	13.035	-0.084397	-13.128	0	0	0	0
0.11913	13.093	-0.075297	-13.128	0	0	0	0
0.10616	13.151	-0.065171	-13.129	0	0	0	0
0.095806	13.203	-0.055787	-13.129	0	0	0	0
0.08958	13.244	-0.048586	-13.127	0	0	0	0
0.087905	13.272	-0.044197	-13.122	0	0	0	0
0.089534	13.29	-0.042677	-13.114	0	0	0	0
0.091282	13.301	-0.043851	-13.101	0	0	0	0
0.088195	13.307	-0.047489	-13.084	0	0	0	0
0.074672	13.313	-0.053435	-13.066	0	0	0	0
0.046159	13.319	-0.061687	-13.048	0	0	0	0
-0.000138	13.325	-0.072214	-13.034	0	0	0	0
-0.065829	13.328	-0.084515	-13.024	0	0	0	0
-0.15186	13.326	-0.097232	-13.019	0	0	0	0
-0.25816	13.319	-0.10822	-13.019	0	0	0	0
-0.38263	13.309	-0.11529	-13.025	0	0	0	0
-0.5202	13.301	-0.11719	-13.036	0	0	0	0
-0.66411	13.297	-0.11419	-13.051	0	0	0	0
-0.80938	13.301	-0.1079	-13.067	0	0	0	0
-0.95493	13.312	-0.10054	-13.083	0	0	0	0
-1.1021	13.327	-0.093909	-13.095	0	0	0	0
-1.251	13.34	-0.089028	-13.102	0	0	0	0
-1.3988	13.344	-0.086321	-13.105	0	0	0	0
-1.5408	13.334	-0.085996	-13.102	0	0	0	0
-1.6711	13.314	-0.088244	-13.094	0	0	0	0
-1.785	13.29	-0.093257	-13.079	-1.8284	13.215	0	0
-1.8804	13.266	-0.10109	-13.06	0	0	0	0
-1.9581	13.243	-0.11144	-13.038	0	0	0	0
-2.02	13.22	-0.12352	-13.018	0	0	0	0
-2.068	13.196	-0.13625	-13.004	0	0	0	0
-2.1043	13.177	-0.14887	-12.998	0	0	0	0
-2.1318	13.168	-0.16125	-13	0	0	0	0
-2.1535	13.176	-0.17365	-13.01	0	0	0	0
-2.1721	13.198	-0.1864	-13.025	0	0	0	0
-2.1896	13.232	-0.20015	-13.045	0	0	0	0
-2.2074	13.276	-0.21653	-13.069	0	0	-2.1929	13.271
-2.2265	13.329	-0.23801	-13.094	0	0	0	0
-2.2465	13.392	-0.26706	-13.119	0	0	0	0
-2.2659	13.465	-0.30479	-13.144	0	0	0	0
-2.282	13.54	-0.34991	-13.168	0	0	0	0
-2.2933	13.606	-0.39874	-13.193	0	0	0	0
-2.2992	13.654	-0.44656	-13.216	0	0	0	0
-2.3006	13.679	-0.48917	-13.236	0	0	0	0
-2.298	13.682	-0.52392	-13.251	0	0	0	0
-2.2921	13.665	-0.54999	-13.263	0	0	0	0
-2.2836	13.637	-0.56793	-13.271	0	0	0	0
-2.2743	13.618	-0.57878	-13.277	0	0	0	0
-2.2656	13.621	-0.58345	-13.282	0	0	0	0
-2.2586	13.65	-0.58263	-13.288	0	0	0	0
-2.2537	13.695	-0.57664	-13.293	0	0	0	0
-2.2499	13.744	-0.5652	-13.295	0	0	0	0
-2.2449	13.789	-0.5472	-13.293	0	0	0	0
-2.2348	13.831	-0.52028	-13.284	0	0	0	0
-2.2159	13.87	-0.48031	-13.27	0	0	0	0
-2.1854	13.906	-0.42175	-13.251	0	0	0	0
-2.142	13.937	-0.33968	-13.228	0	0	0	0
-2.0856	13.955	-0.23243	-13.202	0	0	0	0
-2.0174	13.957	-0.10325	-13.175	0	0	0	0
-1.939	13.941	0.040457	-13.149	0	0	0	0
-1.8523	13.907	0.18993	-13.127	0	0	0	0
-1.7584	13.859	0.33788	-13.109	0	0	0	0
-1.6582	13.805	0.47991	-13.095	0	0	0	0
-1.5525	13.75	0.61467	-13.084	0	0	0	0
-1.4423	13.696	0.74389	-13.07	0	0	0	0
-1.3282	13.645	0.87179	-13.049	0	0	0	0
-1.2107	13.597	1.0033	-13.02	0	0	0	0
-1.0911	13.551	1.142	-12.985	0	0	0	0
-0.97293	13.501	1.2883	-12.946	0	0	0	0
-0.86265	13.445	1.4382	-12.907	0	0	0	0
-0.76768	13.385	1.5856	-12.871	0	0	0	0
-0.69291	13.323	1.7251	-12.839	1.8036	-12.798	0	0
-0.63917	13.262	1.8547	-12.814	0	0	0	0
-0.6041	13.208	1.9757	-12.793	0	0	0	0
-0.58346	13.165	2.0908	-12.776	0	0	0	0
-0.57225	13.138	2.2016	-12.758	0	0	0	0
-0.56578	13.129	2.3084	-12.738	0	0	0	0
-0.56051	13.141	2.4112	-12.713	0	0	0	0
-0.55428	13.171	2.5093	-12.685	0	0	0	0
-0.54644	13.213	2.6021	-12.656	0	0	0	0
-0.53777	13.256	2.6886	-12.628	0	0	0	0
-0.5298	13.29	2.7685	-12.603	0	0	2.7608	-12.572
-0.5236	13.309	2.8423	-12.579	0	0	0	0
-0.51931	13.313	2.9109	-12.555	0	0	0	0
-0.51634	13.299	2.9752	-12.53	0	0	0	0
-0.51372	13.269	3.0353	-12.504	0	0	0	0
-0.51039	13.225	3.091	-12.478	0	0	0	0
-0.5054	13.174	3.1428	-12.451	0	0	0	0
-0.49802	13.124	3.1926	-12.422	0	0	0	0
-0.48794	13.08	3.2422	-12.389	0	0	0	0
-0.47567	13.044	3.2929	-12.351	0	0	0	0
-0.46329	13.015	3.3449	-12.309	0	0	0	0
-0.455	12.994	3.3976	-12.264	0	0	0	0
-0.45687	12.983	3.4494	-12.221	0	0	0	0
-0.47548	12.98	3.4967	-12.181	0	0	0	0
-0.51643	12.983	3.535	-12.149	0	0	0	0
-0.58259	12.985	3.5599	-12.125	0	0	0	0
-0.67307	12.981	3.5685	-12.108	0	0	0	0
-0.78393	12.968	3.5598	-12.097	0	0	0	0
-0.90993	12.944	3.5342	-12.087	0	0	0	0
-1.0453	12.915	3.4927	-12.074	0	0	0	0
-1.1857	12.886	3.4364	-12.057	0	0	0	0
-1.3296	12.858	3.3663	-12.037	0	0	0	0
-1.4787	12.829	3.2838	-12.018	0	0	0	0
-1.6339	12.796	3.1913	-12.004	0	0	0	0
-1.7935	12.758	3.0918	-11.999	0	0	0	0
-1.9527	12.716	2.9886	-12.005	0	0	0	0
-2.1066	12.673	2.8834	-12.02	0	0	0	0
-2.2526	12.628	2.7767	-12.041	0	0	0	0
-2.3895	12.573	2.6686	-12.067	0	0	0	0
-2.5171	12.504	2.5588	-12.095	0	0	0	0
-2.6353	12.417	2.4474	-12.121	0	0	0	0
