## Supplementary material for "How to control unpredictable others in court-net sports": International match data: n6_6_2.txt

1.6348	12.276	-3.808	-11.443	0	0	1.632	12.227
1.6302	12.283	-3.823	-11.421	0	0	0	0
1.6205	12.291	-3.8411	-11.392	0	0	0	0
1.6066	12.299	-3.8611	-11.359	0	0	0	0
1.5899	12.303	-3.8804	-11.327	0	0	0	0
1.5719	12.3	-3.8965	-11.3	0	0	0	0
1.554	12.284	-3.908	-11.281	0	0	0	0
1.5378	12.256	-3.9154	-11.271	0	0	0	0
1.5248	12.218	-3.9206	-11.27	0	0	0	0
1.5159	12.173	-3.9264	-11.274	0	0	0	0
1.5113	12.123	-3.9363	-11.284	0	0	0	0
1.5111	12.063	-3.9542	-11.295	0	0	0	0
1.5156	11.993	-3.9835	-11.305	0	0	0	0
1.5247	11.915	-4.027	-11.308	0	0	0	0
1.5376	11.835	-4.0864	-11.301	0	0	0	0
1.5517	11.764	-4.1614	-11.282	0	0	0	0
1.5641	11.709	-4.249	-11.252	0	0	0	0
1.5725	11.674	-4.3444	-11.216	0	0	0	0
1.576	11.66	-4.4423	-11.177	0	0	0	0
1.5745	11.662	-4.5386	-11.137	0	0	0	0
1.5683	11.677	-4.63	-11.098	-4.6053	-11.097	0	0
1.5575	11.698	-4.7141	-11.061	0	0	0	0
1.5423	11.72	-4.7888	-11.029	0	0	0	0
1.5237	11.74	-4.8523	-11.003	0	0	0	0
1.5035	11.757	-4.9031	-10.982	0	0	0	0
1.4836	11.773	-4.9403	-10.969	0	0	0	0
1.4655	11.791	-4.9647	-10.963	0	0	0	0
1.4505	11.81	-4.979	-10.964	0	0	0	0
1.4391	11.831	-4.9866	-10.968	0	0	0	0
1.4315	11.856	-4.9914	-10.972	0	0	0	0
1.4268	11.89	-4.9972	-10.977	0	0	0	0
1.4237	11.937	-5.007	-10.98	0	0	0	0
1.4209	12	-5.0225	-10.982	0	0	-4.9731	-10.921
1.4173	12.077	-5.0437	-10.982	0	0	0	0
1.4124	12.165	-5.0685	-10.98	0	0	0	0
1.4066	12.262	-5.0939	-10.976	0	0	0	0
1.4009	12.372	-5.1176	-10.97	0	0	0	0
1.3973	12.496	-5.1387	-10.963	0	0	0	0
1.3971	12.626	-5.1573	-10.952	0	0	0	0
1.4008	12.747	-5.1741	-10.937	0	0	0	0
1.408	12.841	-5.1893	-10.919	0	0	0	0
1.4176	12.897	-5.2029	-10.897	0	0	0	0
1.4275	12.914	-5.2143	-10.876	0	0	0	0
1.4342	12.9	-5.2234	-10.857	0	0	0	0
1.4318	12.87	-5.2304	-10.843	0	0	0	0
1.4134	12.84	-5.2361	-10.832	0	0	0	0
1.3725	12.821	-5.2408	-10.824	0	0	0	0
1.3045	12.818	-5.2447	-10.82	0	0	0	0
1.2073	12.829	-5.247	-10.817	0	0	0	0
1.0822	12.847	-5.2462	-10.814	0	0	0	0
0.93426	12.863	-5.2394	-10.811	0	0	0	0
0.77166	12.872	-5.2231	-10.809	0	0	0	0
0.60318	12.872	-5.1931	-10.809	0	0	0	0
0.43634	12.864	-5.1464	-10.812	0	0	0	0
0.27649	12.851	-5.0821	-10.823	0	0	0	0
0.12746	12.833	-5.0023	-10.845	0	0	0	0
-0.007192	12.808	-4.9128	-10.88	0	0	0	0
-0.12399	12.779	-4.8211	-10.929	-0.17913	12.81	0	0
-0.22098	12.754	-4.7343	-10.989	0	0	0	0
-0.29902	12.74	-4.6568	-11.056	0	0	0	0
-0.36134	12.742	-4.5902	-11.124	0	0	0	0
-0.41158	12.759	-4.5329	-11.19	0	0	0	0
-0.45227	12.787	-4.4809	-11.253	0	0	0	0
-0.48448	12.821	-4.4285	-11.312	0	0	0	0
-0.50847	12.854	-4.3691	-11.366	0	0	0	0
-0.52446	12.881	-4.2962	-11.418	0	0	0	0
-0.53347	12.9	-4.2052	-11.47	0	0	0	0
-0.53748	12.914	-4.0957	-11.524	0	0	0	0
-0.53906	12.927	-3.9717	-11.58	0	0	-0.53772	12.877
-0.54089	12.944	-3.84	-11.639	0	0	0	0
-0.54558	12.971	-3.7067	-11.699	0	0	0	0
-0.55538	13.012	-3.5749	-11.761	0	0	0	0
-0.57178	13.066	-3.4447	-11.826	0	0	0	0
-0.59486	13.129	-3.3143	-11.894	0	0	0	0
-0.62309	13.19	-3.1811	-11.964	0	0	0	0
-0.65391	13.239	-3.0431	-12.039	0	0	0	0
-0.6848	13.272	-2.9008	-12.115	0	0	0	0
-0.71379	13.29	-2.7567	-12.192	0	0	0	0
-0.7396	13.295	-2.6142	-12.266	0	0	0	0
-0.76197	13.289	-2.4756	-12.333	0	0	0	0
-0.78177	13.274	-2.3399	-12.389	0	0	0	0
-0.80017	13.252	-2.2033	-12.432	0	0	0	0
-0.81722	13.226	-2.0606	-12.46	0	0	0	0
-0.83081	13.198	-1.9075	-12.473	0	0	0	0
-0.83725	13.176	-1.7429	-12.472	0	0	0	0
-0.83356	13.16	-1.5696	-12.459	0	0	0	0
-0.81951	13.151	-1.3926	-12.435	0	0	0	0
-0.79773	13.147	-1.2172	-12.403	0	0	0	0
-0.77197	13.145	-1.0471	-12.367	0	0	0	0
-0.74501	13.14	-0.8847	-12.333	0	0	0	0
-0.71764	13.131	-0.72891	-12.303	0	0	0	0
-0.68943	13.114	-0.57532	-12.275	0	0	0	0
-0.66017	13.091	-0.41814	-12.25	0	0	0	0
-0.63019	13.063	-0.25315	-12.228	0	0	0	0
-0.59947	13.03	-0.079238	-12.21	0	0	0	0
-0.56739	12.991	0.1013	-12.198	0	0	0	0
-0.5333	12.947	0.28376	-12.193	0	0	0	0
-0.49689	12.904	0.46335	-12.192	0	0	0	0
-0.45794	12.868	0.63756	-12.192	0.63601	-12.146	0	0
-0.41602	12.845	0.80634	-12.191	0	0	0	0
-0.37116	12.839	0.97043	-12.188	0	0	0	0
-0.32442	12.846	1.1304	-12.182	0	0	0	0
-0.27767	12.867	1.2869	-12.176	0	0	0	0
-0.23312	12.896	1.44	-12.168	0	0	0	0
-0.19284	12.93	1.5893	-12.158	0	0	0	0
-0.15796	12.961	1.7345	-12.145	0	0	0	0
-0.12862	12.986	1.8751	-12.13	0	0	0	0
-0.10499	13.002	2.01	-12.112	0	0	0	0
-0.087494	13.008	2.1378	-12.094	0	0	0	0
-0.076075	13.003	2.2569	-12.078	0	0	0	0
-0.069791	12.986	2.3661	-12.064	0	0	0	0
-0.067312	12.956	2.4652	-12.055	0	0	0	0
-0.06747	12.916	2.5556	-12.049	0	0	0	0
-0.069555	12.869	2.6392	-12.046	0	0	0	0
-0.073553	12.82	2.7188	-12.044	0	0	2.6617	-12.003
-0.080325	12.774	2.7964	-12.042	0	0	0	0
-0.091481	12.726	2.8733	-12.041	0	0	0	0
-0.10885	12.672	2.9483	-12.04	0	0	0	0
-0.13351	12.611	3.0195	-12.04	0	0	0	0
-0.16464	12.543	3.0853	-12.042	0	0	0	0
-0.19895	12.477	3.1459	-12.045	0	0	0	0
-0.23181	12.419	3.2033	-12.049	0	0	0	0
-0.25958	12.374	3.2592	-12.051	0	0	0	0
-0.28112	12.344	3.3151	-12.052	0	0	0	0
-0.29755	12.326	3.3718	-12.05	0	0	0	0
-0.31167	12.318	3.429	-12.042	0	0	0	0
-0.32791	12.316	3.4853	-12.028	0	0	0	0
-0.35225	12.316	3.5381	-12.009	0	0	0	0
-0.39144	12.317	3.5847	-11.986	0	0	0	0
-0.45157	12.316	3.6226	-11.963	0	0	0	0
-0.53624	12.311	3.6491	-11.942	0	0	0	0
-0.64507	12.303	3.6603	-11.926	0	0	0	0
-0.77425	12.29	3.652	-11.918	0	0	0	0
-0.91838	12.277	3.6206	-11.919	0	0	0	0
-1.0716	12.265	3.5649	-11.93	0	0	0	0
-1.2284	12.252	3.4868	-11.951	0	0	0	0
-1.3838	12.235	3.3914	-11.98	0	0	0	0
-1.5337	12.206	3.2861	-12.015	0	0	0	0
-1.6745	12.157	3.1797	-12.053	0	0	0	0
-1.8035	12.087	3.0802	-12.088	-1.7875	12.175	0	0
-1.9186	11.999	2.9923	-12.117	0	0	0	0
-2.0186	11.903	2.9179	-12.139	0	0	0	0
-2.1046	11.812	2.8563	-12.155	0	0	0	0
-2.1804	11.734	2.8053	-12.166	0	0	0	0
-2.2497	11.677	2.7606	-12.175	0	0	0	0
-2.3136	11.643	2.7168	-12.183	0	0	0	0
-2.3706	11.63	2.6673	-12.194	0	0	0	0
-2.4187	11.639	2.6059	-12.21	0	0	0	0
-2.4573	11.664	2.5279	-12.234	0	0	0	0
-2.4869	11.701	2.4315	-12.266	0	0	0	0
-2.5084	11.743	2.3186	-12.309	0	0	-2.5093	11.678
-2.5232	11.782	2.1935	-12.362	0	0	0	0
-2.5335	11.815	2.0623	-12.424	0	0	0	0
-2.5419	11.844	1.9322	-12.491	0	0	0	0
-2.5515	11.875	1.8113	-12.559	0	0	0	0
-2.565	11.915	1.7066	-12.625	0	0	0	0
-2.5841	11.968	1.622	-12.685	0	0	0	0
-2.6086	12.032	1.5575	-12.738	0	0	0	0
-2.6362	12.102	1.5094	-12.781	0	0	0	0
-2.6637	12.175	1.4716	-12.815	0	0	0	0
-2.6872	12.249	1.437	-12.838	0	0	0	0
-2.7025	12.325	1.3983	-12.85	0	0	0	0
-2.7052	12.401	1.3479	-12.854	0	0	0	0
-2.6916	12.47	1.2806	-12.854	0	0	0	0
-2.6599	12.526	1.1944	-12.854	0	0	0	0
-2.6116	12.568	1.0906	-12.859	0	0	0	0
-2.5517	12.597	0.97304	-12.873	0	0	0	0
-2.4863	12.617	0.84755	-12.899	0	0	0	0
-2.4206	12.633	0.72073	-12.939	0	0	0	0
-2.3579	12.647	0.59843	-12.992	0	0	0	0
-2.2992	12.665	0.48378	-13.054	0	0	0	0
-2.2448	12.687	0.37665	-13.117	0	0	0	0
-2.1934	12.713	0.2752	-13.176	0	0	0	0
-2.142	12.741	0.17725	-13.227	0	0	0	0
-2.0869	12.768	0.07981	-13.273	0	0	0	0
-2.0241	12.79	-0.021714	-13.317	0	0	0	0
-1.95	12.807	-0.13231	-13.366	0	0	0	0
-1.8632	12.821	-0.25463	-13.424	0	0	0	0
-1.7653	12.83	-0.38731	-13.49	0	0	0	0
-1.66	12.83	-0.52581	-13.561	0	0	0	0
-1.5516	12.82	-0.66463	-13.634	0	0	0	0
-1.4449	12.798	-0.79886	-13.705	0	0	0	0
-1.3439	12.77	-0.92459	-13.773	0	0	0	0
-1.2503	12.741	-1.0389	-13.838	0	0	0	0
-1.1629	12.719	-1.1394	-13.899	0	0	0	0
-1.0787	12.706	-1.2243	-13.958	0	0	0	0
-0.99505	12.7	-1.2925	-14.016	0	0	0	0
-0.91072	12.693	-1.3441	-14.074	0	0	0	0
-0.82571	12.681	-1.382	-14.13	-1.392	-14.107	0	0
-0.7411	12.661	-1.4114	-14.185	0	0	0	0
-0.65738	12.638	-1.4395	-14.237	0	0	0	0
-0.57272	12.619	-1.4719	-14.286	0	0	0	0
-0.48356	12.608	-1.5121	-14.334	0	0	0	0
-0.38698	12.604	-1.5607	-14.384	0	0	-1.5225	-14.291
-0.28271	12.603	-1.6158	-14.44	0	0	0	0
-0.17452	12.597	-1.6736	-14.498	0	0	0	0
-0.069421	12.587	-1.7306	-14.556	0	0	0	0
0.025601	12.574	-1.7847	-14.606	0	0	0	0
0.10603	12.556	-1.8351	-14.647	0	0	0	0
0.17048	12.531	-1.8821	-14.681	0	0	0	0
0.22089	12.49	-1.9264	-14.715	0	0	0	0
0.26225	12.431	-1.9687	-14.752	0	0	0	0
0.30131	12.351	-2.0088	-14.798	0	0	0	0
0.34478	12.26	-2.0465	-14.857	0	0	0	0
0.39806	12.174	-2.0812	-14.926	0	0	0	0
0.46503	12.109	-2.1127	-15.004	0	0	0	0
0.54799	12.079	-2.1414	-15.084	0	0	0	0
0.64792	12.09	-2.1683	-15.156	0	0	0	0
0.76454	12.141	-2.1945	-15.216	0	0	0	0
0.89577	12.224	-2.2203	-15.263	0	0	0	0
1.0376	12.328	-2.2449	-15.3	0	0	0	0
1.185	12.447	-2.2669	-15.331	0	0	0	0
1.3324	12.577	-2.2846	-15.359	0	0	0	0
1.4742	12.713	-2.297	-15.382	0	0	0	0
1.6043	12.846	-2.3034	-15.398	0	0	0	0
1.7181	12.962	-2.3033	-15.406	0	0	0	0
1.8132	13.047	-2.2962	-15.406	0	0	0	0
1.8894	13.093	-2.2822	-15.399	0	0	0	0
1.9491	13.107	-2.2622	-15.385	0	0	0	0
1.9967	13.097	-2.2389	-15.366	0	0	0	0
2.0378	13.077	-2.2158	-15.346	0	0	0	0
2.078	13.06	-2.196	-15.326	0	0	0	0
2.1218	13.054	-2.1804	-15.306	0	0	0	0
2.1724	13.067	-2.1676	-15.283	0	0	0	0
2.2318	13.098	-2.1549	-15.255	0	0	0	0
2.2999	13.144	-2.139	-15.22	0	0	0	0
2.3748	13.204	-2.1176	-15.179	0	0	0	0
2.454	13.281	-2.0888	-15.136	0	0	0	0
2.5354	13.382	-2.0517	-15.093	0	0	0	0
2.618	13.516	-2.0058	-15.052	0	0	0	0
2.7007	13.685	-1.9503	-15.013	0	0	0	0
2.7819	13.881	-1.885	-14.972	0	0	0	0
2.8595	14.085	-1.8104	-14.927	0	0	0	0
2.9301	14.271	-1.7278	-14.877	0	0	0	0
2.99	14.411	-1.6396	-14.82	0	0	0	0
3.0366	14.486	-1.549	-14.758	0	0	0	0
3.0702	14.491	-1.4596	-14.693	0	0	0	0
3.0938	14.435	-1.3739	-14.63	0	0	0	0
3.112	14.333	-1.294	-14.572	0	0	0	0
3.1294	14.209	-1.2214	-14.524	3.0938	14.005	0	0
3.1498	14.085	-1.1574	-14.489	0	0	0	0
3.175	13.977	-1.1029	-14.467	0	0	0	0
3.2057	13.895	-1.0588	-14.456	0	0	0	0
3.2416	13.838	-1.0259	-14.453	0	0	0	0
3.2817	13.8	-1.0038	-14.454	0	0	0	0
3.3226	13.77	-0.99053	-14.456	0	0	0	0
3.3593	13.741	-0.98315	-14.459	0	0	0	0
3.3876	13.706	-0.97844	-14.46	0	0	0	0
3.4057	13.668	-0.97373	-14.459	0	0	0	0
3.4148	13.633	-0.9672	-14.456	0	0	0	0
3.4173	13.606	-0.95805	-14.451	0	0	0	0
3.4159	13.588	-0.94683	-14.444	0	0	0	0
3.4127	13.579	-0.93557	-14.437	0	0	0	0
3.4092	13.576	-0.92703	-14.431	0	0	0	0
3.4068	13.579	-0.92351	-14.425	0	0	0	0
3.4067	13.583	-0.9263	-14.422	0	0	0	0
3.4102	13.586	-0.93556	-14.421	0	0	0	0
3.4186	13.586	-0.95028	-14.424	0	0	3.4014	13.536
3.4332	13.578	-0.96829	-14.432	0	0	0	0
3.4538	13.559	-0.98686	-14.445	0	0	0	0
3.4788	13.525	-1.0036	-14.463	0	0	0	0
3.5047	13.476	-1.0168	-14.482	0	0	0	0
3.527	13.415	-1.0261	-14.499	0	0	0	0
3.5417	13.35	-1.0322	-14.513	0	0	0	0
3.5468	13.293	-1.0373	-14.522	0	0	0	0
3.5421	13.249	-1.0445	-14.527	0	0	0	0
3.5288	13.22	-1.0579	-14.526	0	0	0	0
3.5081	13.203	-1.0817	-14.52	0	0	0	0
3.4823	13.194	-1.1196	-14.509	0	0	0	0
3.4552	13.19	-1.1735	-14.494	0	0	0	0
3.4314	13.187	-1.2431	-14.476	0	0	0	0
3.4135	13.184	-1.3263	-14.458	0	0	0	0
3.4005	13.177	-1.4191	-14.444	0	0	0	0
3.3882	13.164	-1.5167	-14.436	0	0	0	0
3.3712	13.143	-1.6142	-14.435	0	0	0	0
3.3452	13.114	-1.7072	-14.441	0	0	0	0
3.3076	13.079	-1.7921	-14.45	0	0	0	0
3.2589	13.036	-1.8669	-14.456	0	0	0	0
3.2019	12.983	-1.9332	-14.457	0	0	0	0
3.1408	12.921	-1.9948	-14.448	-1.9847	-14.435	0	0
3.0786	12.851	-2.0566	-14.431	0	0	0	0
3.0171	12.778	-2.1226	-14.408	0	0	0	0
2.9571	12.712	-2.1947	-14.384	0	0	0	0
2.8999	12.658	-2.2711	-14.363	0	0	0	0
2.8466	12.616	-2.3472	-14.351	0	0	0	0
2.7977	12.583	-2.4176	-14.348	0	0	0	0
2.7529	12.554	-2.4775	-14.35	0	0	0	0
2.7121	12.522	-2.5239	-14.355	0	0	0	0
2.6741	12.484	-2.5556	-14.363	0	0	0	0
2.6381	12.439	-2.5741	-14.372	0	0	0	0
2.6036	12.393	-2.5821	-14.38	0	0	0	0
2.5708	12.355	-2.5833	-14.386	0	0	0	0
2.5391	12.331	-2.5806	-14.39	0	0	0	0
2.507	12.325	-2.5766	-14.391	0	0	0	0
2.4724	12.337	-2.5732	-14.391	0	0	0	0
2.4337	12.364	-2.572	-14.39	0	0	0	0
2.3909	12.4	-2.5746	-14.389	0	0	0	0
2.3448	12.439	-2.5823	-14.391	0	0	-2.5646	-14.354
2.296	12.477	-2.5964	-14.396	0	0	0	0
2.2439	12.505	-2.6173	-14.407	0	0	0	0
2.1881	12.517	-2.6441	-14.426	0	0	0	0
2.1296	12.505	-2.6743	-14.454	0	0	0	0
2.0714	12.472	-2.7042	-14.492	0	0	0	0
2.0182	12.421	-2.7312	-14.54	0	0	0	0
1.9745	12.36	-2.7536	-14.597	0	0	0	0
1.9429	12.297	-2.7709	-14.66	0	0	0	0
1.9234	12.235	-2.7828	-14.722	0	0	0	0
1.9151	12.176	-2.7901	-14.777	0	0	0	0
1.9162	12.115	-2.7939	-14.82	0	0	0	0
1.9253	12.054	-2.795	-14.846	0	0	0	0
1.9412	11.994	-2.7934	-14.857	0	0	0	0
1.9628	11.944	-2.7882	-14.854	0	0	0	0
1.9899	11.911	-2.7771	-14.843	0	0	0	0
2.0233	11.899	-2.7573	-14.825	0	0	0	0
2.0648	11.903	-2.7254	-14.805	0	0	0	0
2.1152	11.915	-2.6784	-14.784	0	0	0	0
2.1731	11.925	-2.6145	-14.763	0	0	0	0
2.2345	11.924	-2.5339	-14.742	0	0	0	0
2.2941	11.908	-2.44	-14.721	0	0	0	0
2.3458	11.874	-2.3386	-14.698	0	0	0	0
2.3857	11.824	-2.2369	-14.671	0	0	0	0
2.4124	11.762	-2.1402	-14.638	0	0	0	0
2.4282	11.696	-2.0505	-14.601	0	0	0	0
2.4377	11.64	-1.9667	-14.562	0	0	0	0
2.4465	11.607	-1.8873	-14.525	0	0	0	0
2.4598	11.599	-1.8115	-14.492	0	0	0	0
2.4819	11.613	-1.7391	-14.465	0	0	0	0
2.5159	11.642	-1.6693	-14.442	0	0	0	0
2.5635	11.683	-1.6003	-14.421	0	0	0	0
2.6253	11.729	-1.5298	-14.401	0	0	0	0
2.6995	11.779	-1.4568	-14.382	0	0	0	0
2.7818	11.825	-1.383	-14.364	0	0	0	0
2.8672	11.865	-1.3114	-14.349	0	0	0	0
2.9512	11.9	-1.2452	-14.34	0	0	0	0
3.0306	11.933	-1.1868	-14.334	0	0	0	0
3.1027	11.961	-1.1374	-14.332	3.127	12.094	0	0
3.1658	11.976	-1.096	-14.333	0	0	0	0
3.219	11.976	-1.0608	-14.336	0	0	0	0
3.2628	11.963	-1.0299	-14.344	0	0	0	0
3.299	11.943	-1.0011	-14.355	0	0	0	0
3.3296	11.919	-0.97293	-14.371	0	0	0	0
3.3558	11.891	-0.94532	-14.387	0	0	0	0
3.377	11.861	-0.91878	-14.403	0	0	0	0
3.3923	11.83	-0.89394	-14.415	0	0	0	0
3.4014	11.8	-0.87131	-14.425	0	0	0	0
3.4048	11.77	-0.85145	-14.433	0	0	0	0
3.403	11.743	-0.83477	-14.44	0	0	0	0
3.397	11.721	-0.82158	-14.448	0	0	0	0
3.3882	11.704	-0.81237	-14.456	0	0	0	0
3.3781	11.693	-0.8076	-14.465	0	0	0	0
3.3673	11.687	-0.80733	-14.476	0	0	0	0
3.3559	11.685	-0.81113	-14.49	0	0	0	0
3.3444	11.684	-0.81808	-14.508	0	0	3.316	11.636
3.333	11.684	-0.82687	-14.53	0	0	0	0
3.3214	11.685	-0.83613	-14.555	0	0	0	0
3.3071	11.686	-0.84472	-14.581	0	0	0	0
3.2861	11.686	-0.85207	-14.604	0	0	0	0
3.2556	11.683	-0.85858	-14.624	0	0	0	0
3.2154	11.676	-0.86603	-14.637	0	0	0	0
3.1693	11.664	-0.87749	-14.644	0	0	0	0
3.1242	11.645	-0.89677	-14.645	0	0	0	0
3.0868	11.618	-0.92743	-14.64	0	0	0	0
3.0618	11.583	-0.97188	-14.629	0	0	0	0
3.0509	11.541	-1.0309	-14.613	0	0	0	0
3.0529	11.498	-1.1034	-14.592	0	0	0	0
3.0641	11.459	-1.1855	-14.571	0	0	0	0
3.0787	11.431	-1.2713	-14.552	0	0	0	0
3.0894	11.414	-1.3547	-14.539	0	0	0	0
3.0899	11.406	-1.4322	-14.532	0	0	0	0
3.0752	11.405	-1.5031	-14.53	0	0	0	0
3.0426	11.41	-1.5689	-14.53	0	0	0	0
2.9918	11.419	-1.6324	-14.53	0	0	0	0
2.9259	11.43	-1.6967	-14.524	-1.6651	-14.508	0	0
2.8507	11.438	-1.7653	-14.51	0	0	0	0
2.7726	11.441	-1.8401	-14.488	0	0	0	0
2.6963	11.434	-1.9208	-14.462	0	0	0	0
2.6242	11.417	-2.0047	-14.436	0	0	0	0
2.5571	11.392	-2.0874	-14.414	0	0	0	0
2.4949	11.362	-2.1638	-14.397	0	0	0	0
2.4374	11.333	-2.2294	-14.386	0	0	0	0
2.384	11.309	-2.2822	-14.379	0	0	0	0
2.3353	11.293	-2.3226	-14.374	0	0	0	0
2.2925	11.287	-2.3522	-14.373	0	0	0	0
2.2561	11.291	-2.373	-14.374	0	0	0	0
2.2245	11.304	-2.3873	-14.378	0	0	0	0
2.1939	11.325	-2.3976	-14.384	0	0	0	0
2.1598	11.351	-2.4066	-14.393	0	0	0	0
2.1186	11.383	-2.416	-14.404	0	0	0	0
2.0692	11.421	-2.4272	-14.415	0	0	0	0
2.0138	11.467	-2.4412	-14.424	0	0	0	0
1.9569	11.519	-2.4593	-14.428	0	0	-2.4353	-14.388
1.9029	11.57	-2.4828	-14.427	0	0	0	0
1.8548	11.611	-2.5121	-14.421	0	0	0	0
1.8134	11.635	-2.5467	-14.41	0	0	0	0
1.7786	11.637	-2.5847	-14.394	0	0	0	0
1.7503	11.621	-2.6235	-14.375	0	0	0	0
1.7276	11.601	-2.6601	-14.356	0	0	0	0
1.7093	11.587	-2.6923	-14.34	0	0	0	0
1.693	11.589	-2.7201	-14.329	0	0	0	0
1.6772	11.612	-2.7447	-14.327	0	0	0	0
1.6606	11.653	-2.7669	-14.332	0	0	0	0
1.6422	11.709	-2.7867	-14.344	0	0	0	0
1.6208	11.778	-2.8036	-14.36	0	0	0	0
1.596	11.853	-2.8168	-14.378	0	0	0	0
1.5697	11.929	-2.8255	-14.396	0	0	0	0
1.5453	11.996	-2.8298	-14.411	0	0	0	0
1.5255	12.05	-2.83	-14.422	0	0	0	0
1.5108	12.086	-2.8268	-14.427	0	0	0	0
1.4989	12.106	-2.8192	-14.427	0	0	0	0
1.4852	12.112	-2.8036	-14.424	0	0	0	0
1.464	12.11	-2.7748	-14.418	0	0	0	0
1.4291	12.105	-2.7268	-14.41	0	0	0	0
1.3765	12.106	-2.6558	-14.399	0	0	0	0
1.3045	12.119	-2.5611	-14.387	0	0	0	0
1.2143	12.152	-2.4471	-14.372	0	0	0	0
1.1088	12.212	-2.3222	-14.355	0	0	0	0
0.99292	12.295	-2.1959	-14.337	0	0	0	0
0.87332	12.391	-2.0746	-14.322	0	0	0	0
0.75748	12.481	-1.9597	-14.311	0	0	0	0
0.65113	12.547	-1.8499	-14.31	0	0	0	0
0.55677	12.579	-1.7428	-14.316	0	0	0	0
0.47413	12.574	-1.6362	-14.327	0	0	0	0
0.40139	12.541	-1.5293	-14.338	0	0	0	0
0.33647	12.489	-1.4222	-14.345	0	0	0	0
0.27875	12.43	-1.3164	-14.345	0	0	0	0
0.22997	12.374	-1.2143	-14.335	0	0	0	0
0.19283	12.324	-1.1195	-14.319	0.15199	12.228	0	0
0.16833	12.283	-1.0364	-14.302	0	0	0	0
0.15495	12.248	-0.96851	-14.287	0	0	0	0
0.14985	12.218	-0.91633	-14.276	0	0	0	0
0.14994	12.193	-0.87772	-14.268	0	0	0	0
0.15255	12.173	-0.84906	-14.263	0	0	0	0
0.15555	12.16	-0.82637	-14.26	0	0	0	0
0.15727	12.155	-0.80567	-14.257	0	0	0	0
0.15639	12.156	-0.78337	-14.253	0	0	0	0
0.15181	12.165	-0.75726	-14.246	0	0	0	0
0.14278	12.179	-0.72721	-14.235	0	0	0	0
0.1293	12.198	-0.69473	-14.221	0	0	0.1526	12.108
0.11245	12.218	-0.66141	-14.207	0	0	0	0
0.093993	12.237	-0.62762	-14.196	0	0	0	0
0.075277	12.251	-0.59241	-14.193	0	0	0	0
0.056535	12.26	-0.55423	-14.201	0	0	0	0
0.036845	12.266	-0.51266	-14.219	0	0	0	0
0.014517	12.269	-0.4697	-14.244	0	0	0	0
-0.01233	12.272	-0.42926	-14.27	0	0	0	0
-0.044895	12.274	-0.39515	-14.293	0	0	0	0
-0.082747	12.275	-0.37011	-14.31	0	0	0	0
-0.12371	12.271	-0.35647	-14.319	0	0	0	0
-0.16469	12.259	-0.35728	-14.32	0	0	0	0
-0.20284	12.234	-0.37655	-14.314	0	0	0	0
-0.23629	12.197	-0.41775	-14.303	0	0	0	0
-0.26401	12.154	-0.48141	-14.289	0	0	0	0
-0.28494	12.11	-0.5634	-14.274	0	0	0	0
-0.29778	12.072	-0.65575	-14.264	0	0	0	0
-0.30162	12.044	-0.74994	-14.261	0	0	0	0
-0.29639	12.03	-0.84	-14.265	0	0	0	0
-0.28242	12.033	-0.92369	-14.274	0	0	0	0
-0.25969	12.052	-1.002	-14.285	0	0	0	0
-0.22769	12.083	-1.0781	-14.297	0	0	0	0
-0.18569	12.117	-1.1555	-14.308	0	0	0	0
-0.13345	12.146	-1.2376	-14.317	-1.2259	-14.341	0	0
-0.072144	12.166	-1.3275	-14.322	0	0	0	0
-0.00451	12.178	-1.4272	-14.323	0	0	0	0
0.066458	12.183	-1.5367	-14.324	0	0	0	0
0.13855	12.186	-1.6528	-14.326	0	0	0	0
0.21008	12.189	-1.7694	-14.333	0	0	0	0
0.27899	12.193	-1.88	-14.346	0	0	0	0
0.34242	12.195	-1.9792	-14.366	0	0	0	0
0.39745	12.194	-2.0642	-14.39	0	0	0	0
0.44275	12.187	-2.1341	-14.415	0	0	0	0
0.4796	12.169	-2.1897	-14.438	0	0	0	0
0.51147	12.142	-2.2332	-14.456	0	0	0	0
0.54248	12.108	-2.2689	-14.47	0	0	0	0
0.57628	12.073	-2.3019	-14.482	0	0	0	0
0.61555	12.05	-2.3369	-14.492	0	0	0	0
0.6617	12.044	-2.3765	-14.503	0	0	0	0
0.71409	12.06	-2.4214	-14.514	0	0	-2.4558	-14.425
0.76992	12.093	-2.4714	-14.525	0	0	0	0
0.82521	12.137	-2.5267	-14.534	0	0	0	0
0.87605	12.18	-2.5872	-14.539	0	0	0	0
0.92018	12.212	-2.6513	-14.543	0	0	0	0
0.95821	12.226	-2.7165	-14.549	0	0	0	0
0.99283	12.221	-2.7789	-14.564	0	0	0	0
1.0263	12.202	-2.8351	-14.591	0	0	0	0
1.0587	12.175	-2.8828	-14.632	0	0	0	0
1.0887	12.148	-2.9214	-14.687	0	0	0	0
1.1151	12.125	-2.952	-14.755	0	0	0	0
1.1383	12.106	-2.9761	-14.831	0	0	0	0
1.1615	12.09	-2.9948	-14.907	0	0	0	0
1.1888	12.074	-3.0086	-14.973	0	0	0	0
1.2251	12.059	-3.0181	-15.025	0	0	0	0
1.2745	12.05	-3.0236	-15.063	0	0	0	0
1.3404	12.05	-3.0254	-15.091	0	0	0	0
1.4246	12.059	-3.0233	-15.114	0	0	0	0
1.5265	12.076	-3.0168	-15.135	0	0	0	0
1.6437	12.103	-3.0052	-15.157	0	0	0	0
1.7721	12.135	-2.9884	-15.181	0	0	0	0
1.9056	12.168	-2.9678	-15.201	0	0	0	0
2.0377	12.195	-2.9456	-15.216	0	0	0	0
2.1626	12.212	-2.9228	-15.218	0	0	0	0
2.2762	12.217	-2.8978	-15.208	0	0	0	0
2.3774	12.21	-2.8666	-15.183	0	0	0	0
2.468	12.193	-2.8244	-15.145	0	0	0	0
2.5518	12.171	-2.7674	-15.099	0	0	0	0
2.6333	12.15	-2.6946	-15.048	0	0	0	0
2.7166	12.135	-2.6087	-14.994	0	0	0	0
2.8051	12.135	-2.5157	-14.937	0	0	0	0
2.901	12.157	-2.4225	-14.878	0	0	0	0
3.0048	12.206	-2.3344	-14.816	0	0	0	0
3.115	12.278	-2.2543	-14.757	0	0	0	0
3.2285	12.362	-2.1832	-14.703	0	0	0	0
3.3407	12.443	-2.121	-14.654	0	0	0	0
3.4476	12.506	-2.0661	-14.608	0	0	0	0
3.5466	12.542	-2.0152	-14.561	0	0	0	0
3.6376	12.552	-1.9641	-14.51	0	0	0	0
3.7229	12.544	-1.9097	-14.452	0	0	0	0
3.806	12.527	-1.8515	-14.386	0	0	0	0
3.8907	12.508	-1.7912	-14.317	0	0	0	0
3.9811	12.49	-1.7313	-14.252	0	0	0	0
4.0793	12.476	-1.674	-14.198	0	0	0	0
4.1849	12.47	-1.6209	-14.156	4.1496	12.403	0	0
4.2949	12.47	-1.5733	-14.127	0	0	0	0
4.4042	12.475	-1.5324	-14.108	0	0	0	0
4.507	12.48	-1.4987	-14.097	0	0	0	0
4.5978	12.481	-1.4724	-14.091	0	0	0	0
4.6725	12.474	-1.453	-14.089	0	0	0	0
4.7295	12.456	-1.4394	-14.088	0	0	0	0
4.7709	12.431	-1.4304	-14.087	0	0	0	0
4.802	12.405	-1.4242	-14.085	0	0	0	0
4.8291	12.386	-1.4197	-14.082	0	0	0	0
4.8572	12.379	-1.4162	-14.078	0	0	0	0
4.8897	12.384	-1.4144	-14.075	0	0	0	0
4.9287	12.393	-1.4155	-14.076	0	0	4.9063	12.393
4.9743	12.402	-1.4215	-14.082	0	0	0	0
5.0248	12.405	-1.4337	-14.095	0	0	0	0
5.0766	12.402	-1.4529	-14.115	0	0	0	0
5.1257	12.391	-1.479	-14.14	0	0	0	0
5.1695	12.373	-1.5109	-14.166	0	0	0	0
5.2076	12.35	-1.5469	-14.189	0	0	0	0
5.2404	12.329	-1.5852	-14.205	0	0	0	0
5.2684	12.317	-1.6243	-14.209	0	0	0	0
5.2918	12.317	-1.6625	-14.202	0	0	0	0
5.3114	12.325	-1.6969	-14.188	0	0	0	0
5.3292	12.337	-1.7237	-14.17	0	0	0	0
5.3475	12.345	-1.7387	-14.151	0	0	0	0
5.3672	12.348	-1.7376	-14.134	0	0	0	0
5.3877	12.344	-1.7164	-14.117	0	0	0	0
5.4075	12.333	-1.6726	-14.097	0	0	0	0
5.4249	12.32	-1.6053	-14.073	0	0	0	0
5.4391	12.309	-1.5162	-14.043	0	0	0	0
5.449	12.305	-1.4083	-14.007	0	0	0	0
5.453	12.306	-1.2865	-13.971	0	0	0	0
5.4477	12.311	-1.1564	-13.941	0	0	0	0
5.4291	12.317	-1.0228	-13.922	0	0	0	0
5.3936	12.323	-0.88871	-13.917	0	0	0	0
5.3385	12.331	-0.75483	-13.924	0	0	0	0
5.2626	12.341	-0.62072	-13.94	0	0	0	0
5.1666	12.352	-0.48506	-13.962	0	0	0	0
5.0548	12.36	-0.34495	-13.987	0	0	0	0
4.9333	12.36	-0.19611	-14.019	0	0	0	0
4.8069	12.351	-0.035278	-14.059	0	0	0	0
4.6773	12.331	0.13649	-14.108	0	0	0	0
4.5454	12.303	0.31328	-14.164	0	0	0	0
4.4141	12.274	0.48725	-14.224	0	0	0	0
4.2868	12.246	0.65174	-14.281	0.70954	-14.357	0	0
4.1658	12.223	0.80261	-14.33	0	0	0	0
4.0516	12.209	0.939	-14.369	0	0	0	0
3.9421	12.203	1.0627	-14.398	0	0	0	0
3.8322	12.2	1.1755	-14.42	0	0	0	0
3.7154	12.195	1.2785	-14.435	0	0	0	0
3.5875	12.188	1.3728	-14.444	0	0	1.421	-14.413
3.4488	12.179	1.4611	-14.447	0	0	0	0
3.3029	12.175	1.5475	-14.442	0	0	0	0
3.1528	12.177	1.636	-14.429	0	0	0	0
3.0005	12.185	1.7288	-14.407	0	0	0	0
2.847	12.194	1.8264	-14.377	0	0	0	0
2.6937	12.204	1.9266	-14.343	0	0	0	0
2.5427	12.212	2.0249	-14.306	0	0	0	0
2.3971	12.217	2.1165	-14.27	0	0	0	0
2.2601	12.219	2.1987	-14.238	0	0	0	0
2.133	12.217	2.2711	-14.213	0	0	0	0
2.0142	12.213	2.3344	-14.197	0	0	0	0
1.9003	12.209	2.389	-14.189	0	0	0	0
1.7867	12.206	2.4349	-14.187	0	0	0	0
1.6684	12.203	2.472	-14.186	0	0	0	0
1.5398	12.2	2.501	-14.185	0	0	0	0
1.3975	12.191	2.523	-14.181	0	0	0	0
1.2426	12.178	2.5395	-14.176	0	0	0	0
1.0801	12.161	2.5522	-14.172	0	0	0	0
0.91575	12.146	2.5618	-14.168	0	0	0	0
0.75206	12.139	2.5685	-14.165	0	0	0	0
0.58727	12.145	2.5722	-14.162	0	0	0	0
0.41738	12.17	2.5726	-14.159	0	0	0	0
0.23877	12.211	2.5699	-14.155	0	0	0	0
0.050542	12.263	2.5648	-14.15	0	0	0	0
-0.14418	12.317	2.5585	-14.145	0	0	0	0
-0.33904	12.362	2.5513	-14.14	0	0	0	0
-0.52733	12.395	2.5432	-14.135	0	0	0	0
-0.70578	12.416	2.5335	-14.132	0	0	0	0
-0.87721	12.429	2.5215	-14.13	0	0	0	0
-1.05	12.443	2.5069	-14.128	0	0	0	0
-1.2337	12.462	2.4895	-14.124	0	0	0	0
-1.4338	12.486	2.4686	-14.114	0	0	0	0
-1.6498	12.514	2.4426	-14.096	0	0	0	0
-1.8781	12.546	2.4093	-14.067	0	0	0	0
-2.1137	12.585	2.3678	-14.024	0	0	0	0
