## Supplementary material for "How to control unpredictable others in court-net sports": International match data: n6_6_3.txt

-1.0451	12.232	2.214	-12.005	0	0	-1.0415	12.17
-1.0448	12.23	2.2133	-11.997	0	0	0	0
-1.05	12.221	2.2106	-11.986	0	0	0	0
-1.0607	12.198	2.2055	-11.973	0	0	0	0
-1.0765	12.156	2.198	-11.958	0	0	0	0
-1.0964	12.09	2.1887	-11.946	0	0	0	0
-1.1188	12.001	2.1789	-11.938	0	0	0	0
-1.1411	11.898	2.1702	-11.936	0	0	0	0
-1.1603	11.798	2.1631	-11.938	0	0	0	0
-1.1723	11.72	2.1572	-11.943	0	0	0	0
-1.173	11.672	2.151	-11.948	0	0	0	0
-1.159	11.655	2.1427	-11.953	0	0	0	0
-1.1287	11.661	2.1307	-11.955	0	0	0	0
-1.0827	11.684	2.1144	-11.953	0	0	0	0
-1.0239	11.716	2.0946	-11.946	0	0	0	0
-0.95756	11.757	2.0731	-11.935	0	0	0	0
-0.88969	11.803	2.0518	-11.92	2.046	-11.873	0	0
-0.82482	11.855	2.0318	-11.904	0	0	0	0
-0.76522	11.91	2.0135	-11.889	0	0	0	0
-0.71151	11.968	1.9969	-11.874	0	0	0	0
-0.66411	12.025	1.9826	-11.86	0	0	0	0
-0.6234	12.077	1.9711	-11.85	0	0	0	0
-0.58884	12.118	1.9629	-11.842	0	0	0	0
-0.55898	12.146	1.9579	-11.837	0	0	0	0
-0.53274	12.163	1.9553	-11.835	0	0	0	0
-0.51031	12.17	1.9542	-11.834	0	0	0	0
-0.49262	12.171	1.954	-11.835	0	0	0	0
-0.48008	12.171	1.954	-11.835	0	0	0	0
-0.47212	12.172	1.9539	-11.836	0	0	0	0
-0.46774	12.181	1.9536	-11.836	0	0	0	0
-0.46623	12.202	1.9533	-11.836	0	0	0	0
-0.4675	12.239	1.9534	-11.836	0	0	0	0
-0.47215	12.295	1.9546	-11.837	0	0	0	0
-0.48097	12.365	1.958	-11.838	0	0	0	0
-0.49418	12.441	1.9645	-11.84	0	0	0	0
-0.51088	12.511	1.9752	-11.842	0	0	1.9558	-11.784
-0.52943	12.565	1.9901	-11.846	0	0	0	0
-0.54804	12.604	2.008	-11.851	0	0	0	0
-0.56494	12.629	2.026	-11.855	0	0	0	0
-0.57879	12.644	2.0407	-11.857	0	0	0	0
-0.58938	12.653	2.0486	-11.856	0	0	0	0
-0.59734	12.659	2.0472	-11.848	0	0	0	0
-0.60307	12.669	2.0337	-11.835	0	0	0	0
-0.60588	12.688	2.0063	-11.815	0	0	0	0
-0.60361	12.721	1.9645	-11.791	0	0	0	0
-0.59237	12.771	1.9111	-11.764	0	0	0	0
-0.56694	12.837	1.8519	-11.735	0	0	0	0
-0.52249	12.911	1.7936	-11.706	0	0	0	0
-0.45731	12.98	1.7412	-11.677	0	0	0	0
-0.37407	13.031	1.6971	-11.652	0	0	0	0
-0.27916	13.059	1.6607	-11.635	0	0	0	0
-0.18052	13.069	1.6296	-11.629	0	0	0	0
-0.084994	13.071	1.6	-11.634	0	0	0	0
0.003569	13.079	1.5679	-11.649	0	0	0	0
0.085495	13.105	1.5298	-11.671	0	0	0	0
0.16564	13.156	1.4824	-11.698	0	0	0	0
0.25197	13.233	1.4231	-11.728	0	0	0	0
0.35181	13.328	1.35	-11.761	0	0	0	0
0.4682	13.43	1.2631	-11.799	0	0	0	0
0.59907	13.526	1.1648	-11.846	0	0	0	0
0.73952	13.61	1.0589	-11.903	0	0	0	0
0.88394	13.683	0.95039	-11.971	0	0	0	0
1.026	13.746	0.84534	-12.045	0	0	0	0
1.1587	13.8	0.74945	-12.119	1.2521	13.833	0	0
1.2759	13.843	0.66661	-12.19	0	0	0	0
1.3745	13.87	0.59812	-12.254	0	0	0	0
1.454	13.874	0.54279	-12.309	0	0	0	0
1.5151	13.853	0.49782	-12.358	0	0	0	0
1.5593	13.814	0.45953	-12.401	0	0	0	0
1.5887	13.769	0.42295	-12.439	0	0	0	0
1.6063	13.729	0.3819	-12.471	0	0	0	0
1.6162	13.698	0.33077	-12.5	0	0	0	0
1.6221	13.677	0.26711	-12.527	0	0	0	0
1.6268	13.663	0.19281	-12.557	0	0	0	0
1.6322	13.652	0.11267	-12.594	0	0	0	0
1.6401	13.644	0.03159	-12.642	0	0	1.6326	13.632
1.6524	13.636	-0.046993	-12.703	0	0	0	0
1.6704	13.631	-0.12074	-12.772	0	0	0	0
1.6941	13.634	-0.18757	-12.842	0	0	0	0
1.7213	13.646	-0.24561	-12.906	0	0	0	0
1.7485	13.665	-0.29397	-12.96	0	0	0	0
1.7726	13.689	-0.3334	-13.005	0	0	0	0
1.792	13.715	-0.36599	-13.043	0	0	0	0
1.8068	13.742	-0.39436	-13.074	0	0	0	0
1.8185	13.766	-0.42176	-13.097	0	0	0	0
1.8292	13.785	-0.45247	-13.113	0	0	0	0
1.8413	13.793	-0.49145	-13.122	0	0	0	0
1.8562	13.786	-0.54298	-13.127	0	0	0	0
1.8737	13.763	-0.60869	-13.131	0	0	0	0
1.8922	13.728	-0.6866	-13.139	0	0	0	0
1.9093	13.691	-0.77212	-13.154	0	0	0	0
1.9217	13.659	-0.85979	-13.175	0	0	0	0
1.9265	13.639	-0.94443	-13.203	0	0	0	0
1.921	13.629	-1.0219	-13.235	0	0	0	0
1.9037	13.623	-1.0901	-13.267	0	0	0	0
1.8742	13.615	-1.1496	-13.296	0	0	0	0
1.8337	13.603	-1.2027	-13.323	0	0	0	0
1.7848	13.581	-1.2516	-13.347	0	0	0	0
1.7303	13.542	-1.2972	-13.371	0	0	0	0
1.6735	13.481	-1.3396	-13.396	0	0	0	0
1.6174	13.403	-1.3806	-13.42	0	0	0	0
1.565	13.318	-1.4244	-13.443	-1.3951	-13.367	0	0
1.5181	13.242	-1.4763	-13.461	0	0	0	0
1.477	13.182	-1.5408	-13.473	0	0	0	0
1.4412	13.142	-1.6193	-13.478	0	0	0	0
1.4107	13.119	-1.7095	-13.479	0	0	0	0
1.3865	13.108	-1.8055	-13.48	0	0	0	0
1.3691	13.105	-1.8993	-13.487	0	0	0	0
1.3575	13.105	-1.9838	-13.503	0	0	0	0
1.3502	13.104	-2.0543	-13.524	0	0	0	0
1.3458	13.097	-2.1087	-13.547	0	0	0	0
1.3431	13.083	-2.1475	-13.567	0	0	0	0
1.3411	13.059	-2.1732	-13.583	0	0	0	0
1.3391	13.026	-2.1896	-13.593	0	0	0	0
1.3365	12.985	-2.2005	-13.6	0	0	0	0
1.3329	12.937	-2.2091	-13.602	0	0	0	0
1.3287	12.883	-2.217	-13.603	0	0	0	0
1.325	12.824	-2.2254	-13.602	0	0	0	0
1.3238	12.763	-2.2352	-13.6	0	0	0	0
1.327	12.703	-2.248	-13.599	0	0	0	0
1.3357	12.65	-2.2658	-13.599	0	0	-2.2339	-13.565
1.3493	12.605	-2.2897	-13.601	0	0	0	0
1.3659	12.566	-2.3196	-13.607	0	0	0	0
1.3832	12.532	-2.3535	-13.619	0	0	0	0
1.3994	12.501	-2.3883	-13.639	0	0	0	0
1.4136	12.48	-2.4199	-13.668	0	0	0	0
1.4255	12.475	-2.4447	-13.706	0	0	0	0
1.4352	12.489	-2.4605	-13.752	0	0	0	0
1.4439	12.519	-2.4672	-13.802	0	0	0	0
1.4534	12.557	-2.466	-13.852	0	0	0	0
1.4672	12.595	-2.4589	-13.896	0	0	0	0
1.4891	12.63	-2.4483	-13.931	0	0	0	0
1.5229	12.662	-2.4363	-13.955	0	0	0	0
1.5715	12.692	-2.4236	-13.969	0	0	0	0
1.6364	12.723	-2.4095	-13.977	0	0	0	0
1.7168	12.754	-2.3925	-13.978	0	0	0	0
1.809	12.786	-2.3705	-13.975	0	0	0	0
1.9059	12.813	-2.3411	-13.968	0	0	0	0
1.9997	12.832	-2.302	-13.955	0	0	0	0
2.0855	12.837	-2.2514	-13.933	0	0	0	0
2.1631	12.826	-2.1889	-13.902	0	0	0	0
2.2363	12.802	-2.115	-13.862	0	0	0	0
2.3103	12.769	-2.0325	-13.812	0	0	0	0
2.3893	12.734	-1.9465	-13.759	0	0	0	0
2.4745	12.707	-1.8628	-13.707	0	0	0	0
2.5639	12.691	-1.7857	-13.661	0	0	0	0
2.6533	12.691	-1.7168	-13.625	0	0	0	0
2.7386	12.704	-1.6562	-13.598	0	0	0	0
2.8163	12.726	-1.6028	-13.576	0	0	0	0
2.8844	12.747	-1.554	-13.555	0	0	0	0
2.9423	12.762	-1.5064	-13.53	0	0	0	0
2.9908	12.772	-1.4575	-13.5	0	0	0	0
3.0317	12.779	-1.4062	-13.465	0	0	0	0
3.0671	12.783	-1.3525	-13.427	0	0	0	0
3.099	12.784	-1.298	-13.389	0	0	0	0
3.1301	12.781	-1.2449	-13.352	3.1167	12.724	0	0
3.1637	12.775	-1.1957	-13.316	0	0	0	0
3.2024	12.764	-1.153	-13.283	0	0	0	0
3.2466	12.748	-1.1191	-13.25	0	0	0	0
3.2945	12.727	-1.0953	-13.219	0	0	0	0
3.3436	12.702	-1.0821	-13.189	0	0	0	0
3.3926	12.679	-1.0787	-13.164	0	0	0	0
3.4405	12.661	-1.0824	-13.144	0	0	0	0
3.485	12.654	-1.0901	-13.129	0	0	0	0
3.5232	12.658	-1.0987	-13.118	0	0	0	0
3.5525	12.669	-1.1059	-13.109	0	0	0	0
3.5722	12.682	-1.1106	-13.1	0	0	0	0
3.5831	12.693	-1.1128	-13.091	0	0	0	0
3.5872	12.702	-1.1131	-13.08	0	0	0	0
3.5871	12.708	-1.1129	-13.07	0	0	0	0
3.5849	12.713	-1.1138	-13.061	0	0	0	0
3.5828	12.719	-1.1179	-13.056	0	0	0	0
3.5829	12.727	-1.1271	-13.055	0	0	0	0
3.5873	12.738	-1.1433	-13.06	0	0	3.5747	12.67
3.5981	12.75	-1.1671	-13.071	0	0	0	0
3.6168	12.762	-1.1974	-13.086	0	0	0	0
3.6436	12.767	-1.2311	-13.104	0	0	0	0
3.6761	12.757	-1.2638	-13.123	0	0	0	0
3.7104	12.727	-1.2918	-13.141	0	0	0	0
3.7417	12.677	-1.3139	-13.155	0	0	0	0
3.7665	12.616	-1.3323	-13.164	0	0	0	0
3.7831	12.555	-1.3517	-13.169	0	0	0	0
3.7915	12.503	-1.3782	-13.168	0	0	0	0
3.7926	12.465	-1.4172	-13.162	0	0	0	0
3.7879	12.444	-1.4719	-13.15	0	0	0	0
3.7799	12.438	-1.5419	-13.132	0	0	0	0
3.7709	12.442	-1.6229	-13.108	0	0	0	0
3.7617	12.453	-1.7081	-13.083	0	0	0	0
3.7505	12.47	-1.79	-13.063	0	0	0	0
3.7332	12.493	-1.8628	-13.052	0	0	0	0
3.7047	12.525	-1.9226	-13.055	0	0	0	0
3.66	12.566	-1.9676	-13.074	0	0	0	0
3.5966	12.615	-1.9984	-13.106	0	0	0	0
3.5147	12.666	-2.0181	-13.147	0	0	0	0
3.4169	12.712	-2.0312	-13.189	0	0	0	0
3.3055	12.748	-2.0419	-13.226	0	0	0	0
3.1828	12.77	-2.0539	-13.255	0	0	0	0
3.0518	12.773	-2.0693	-13.272	0	0	0	0
2.9166	12.755	-2.09	-13.278	0	0	0	0
2.7821	12.719	-2.1182	-13.277	-2.0982	-13.225	0	0
2.6528	12.677	-2.1563	-13.271	0	0	0	0
2.5332	12.638	-2.2059	-13.264	0	0	0	0
2.4271	12.607	-2.266	-13.259	0	0	0	0
2.3364	12.579	-2.3324	-13.256	0	0	0	0
2.2605	12.541	-2.3987	-13.256	0	0	0	0
2.1965	12.486	-2.4579	-13.26	0	0	0	0
2.1409	12.419	-2.5046	-13.268	0	0	0	0
2.0907	12.35	-2.537	-13.279	0	0	0	0
2.0448	12.291	-2.5563	-13.289	0	0	0	0
2.0038	12.252	-2.5651	-13.297	0	0	0	0
1.9681	12.24	-2.5668	-13.302	0	0	0	0
1.9366	12.256	-2.5646	-13.305	0	0	0	0
1.9076	12.299	-2.5611	-13.306	0	0	0	0
1.8804	12.361	-2.5588	-13.307	0	0	0	0
1.8551	12.432	-2.5597	-13.31	0	0	0	0
1.8315	12.503	-2.5661	-13.317	0	0	0	0
1.8082	12.565	-2.5798	-13.329	0	0	-2.5487	-13.268
1.7847	12.612	-2.6019	-13.347	0	0	0	0
1.7611	12.636	-2.6316	-13.371	0	0	0	0
1.7386	12.634	-2.6665	-13.399	0	0	0	0
1.7178	12.606	-2.7026	-13.429	0	0	0	0
1.6985	12.559	-2.7354	-13.463	0	0	0	0
1.6794	12.501	-2.7617	-13.499	0	0	0	0
1.6597	12.439	-2.7802	-13.537	0	0	0	0
1.6392	12.382	-2.7913	-13.574	0	0	0	0
1.6196	12.34	-2.7969	-13.606	0	0	0	0
1.6027	12.319	-2.799	-13.63	0	0	0	0
1.5908	12.32	-2.7989	-13.649	0	0	0	0
1.5859	12.34	-2.7973	-13.665	0	0	0	0
1.5912	12.373	-2.7941	-13.682	0	0	0	0
1.611	12.416	-2.7883	-13.701	0	0	0	0
1.6504	12.463	-2.7786	-13.725	0	0	0	0
1.7135	12.51	-2.7634	-13.75	0	0	0	0
1.8024	12.548	-2.7414	-13.771	0	0	0	0
1.9158	12.571	-2.7107	-13.781	0	0	0	0
2.0485	12.581	-2.6694	-13.779	0	0	0	0
2.1916	12.583	-2.616	-13.764	0	0	0	0
2.3342	12.582	-2.5492	-13.739	0	0	0	0
2.4666	12.581	-2.4683	-13.709	0	0	0	0
2.5824	12.577	-2.3748	-13.676	0	0	0	0
2.6808	12.566	-2.2725	-13.641	0	0	0	0
2.766	12.544	-2.1671	-13.603	0	0	0	0
2.8458	12.516	-2.0629	-13.563	0	0	0	0
2.9292	12.49	-1.962	-13.521	0	0	0	0
3.0257	12.479	-1.8653	-13.48	0	0	0	0
3.1415	12.49	-1.7737	-13.441	0	0	0	0
3.2783	12.523	-1.6873	-13.405	0	0	0	0
3.4321	12.573	-1.6055	-13.374	0	0	0	0
3.5953	12.629	-1.5278	-13.348	0	0	0	0
3.7581	12.682	-1.4546	-13.327	0	0	0	0
3.9114	12.726	-1.3868	-13.314	0	0	0	0
4.0498	12.758	-1.3259	-13.309	0	0	0	0
4.1717	12.774	-1.2736	-13.311	4.1463	12.752	0	0
4.2775	12.775	-1.2311	-13.32	0	0	0	0
4.3678	12.76	-1.1992	-13.337	0	0	0	0
4.4435	12.73	-1.178	-13.365	0	0	0	0
4.5054	12.688	-1.1666	-13.405	0	0	0	0
4.5542	12.642	-1.1625	-13.454	0	0	0	0
4.591	12.599	-1.1625	-13.507	0	0	0	0
4.6173	12.563	-1.1643	-13.559	0	0	0	0
4.6354	12.54	-1.1669	-13.603	0	0	0	0
4.6489	12.532	-1.1709	-13.636	0	0	0	0
4.6614	12.538	-1.1773	-13.658	0	0	0	0
4.6757	12.556	-1.1877	-13.668	0	0	0	0
4.6938	12.58	-1.2028	-13.671	0	0	0	0
4.7177	12.606	-1.2225	-13.671	0	0	0	0
4.7487	12.629	-1.2467	-13.674	0	0	4.6855	12.596
4.7867	12.648	-1.2744	-13.682	0	0	0	0
4.8289	12.662	-1.3036	-13.698	0	0	0	0
4.8704	12.673	-1.3313	-13.72	0	0	0	0
4.9062	12.681	-1.355	-13.744	0	0	0	0
4.9323	12.686	-1.3733	-13.766	0	0	0	0
4.9468	12.689	-1.3869	-13.783	0	0	0	0
4.9495	12.689	-1.3977	-13.793	0	0	0	0
4.9418	12.686	-1.4089	-13.798	0	0	0	0
4.9264	12.68	-1.4239	-13.798	0	0	0	0
4.9069	12.671	-1.4467	-13.794	0	0	0	0
4.8873	12.657	-1.4802	-13.787	0	0	0	0
4.8712	12.638	-1.5258	-13.777	0	0	0	0
4.8597	12.616	-1.5824	-13.764	0	0	0	0
4.8519	12.592	-1.6462	-13.752	0	0	0	0
4.8447	12.57	-1.7112	-13.741	0	0	0	0
4.8337	12.552	-1.7712	-13.735	0	0	0	0
4.8136	12.538	-1.8221	-13.731	0	0	0	0
4.7794	12.527	-1.8635	-13.728	0	0	0	0
4.7278	12.517	-1.8979	-13.726	0	0	0	0
4.6579	12.508	-1.9293	-13.721	0	0	0	0
4.5708	12.5	-1.9616	-13.709	-1.9683	-13.679	0	0
4.469	12.491	-1.9992	-13.689	0	0	0	0
4.3555	12.482	-2.0458	-13.656	0	0	0	0
4.2346	12.472	-2.1038	-13.611	0	0	0	0
4.1113	12.459	-2.1731	-13.555	0	0	0	0
3.9908	12.44	-2.25	-13.493	0	0	0	0
3.8771	12.416	-2.3282	-13.432	0	0	0	0
3.7733	12.385	-2.4006	-13.382	0	0	0	0
3.6805	12.347	-2.4614	-13.346	0	0	0	0
3.5989	12.306	-2.5082	-13.321	0	0	0	0
3.5272	12.265	-2.5417	-13.306	0	0	0	0
3.4628	12.233	-2.5642	-13.298	0	0	0	0
3.402	12.215	-2.5782	-13.296	0	0	0	0
3.3401	12.214	-2.5859	-13.298	0	0	0	0
3.2718	12.226	-2.5895	-13.303	0	0	0	0
3.1939	12.246	-2.5908	-13.307	0	0	0	0
3.1063	12.265	-2.5923	-13.311	0	0	0	0
3.0107	12.277	-2.5963	-13.313	0	0	0	0
2.9092	12.278	-2.6054	-13.313	0	0	0	0
2.8039	12.274	-2.6217	-13.31	0	0	-2.5828	-13.27
2.6977	12.275	-2.6462	-13.304	0	0	0	0
2.5945	12.29	-2.6788	-13.296	0	0	0	0
2.4985	12.322	-2.718	-13.285	0	0	0	0
2.413	12.368	-2.7605	-13.275	0	0	0	0
2.34	12.422	-2.802	-13.27	0	0	0	0
2.2813	12.477	-2.8383	-13.276	0	0	0	0
2.2363	12.526	-2.867	-13.295	0	0	0	0
2.2024	12.563	-2.8881	-13.324	0	0	0	0
2.1748	12.586	-2.9032	-13.359	0	0	0	0
2.1483	12.597	-2.9139	-13.395	0	0	0	0
2.1193	12.6	-2.9214	-13.424	0	0	0	0
2.0875	12.603	-2.9268	-13.446	0	0	0	0
2.0568	12.61	-2.9312	-13.459	0	0	0	0
2.0334	12.63	-2.9352	-13.465	0	0	0	0
2.0239	12.664	-2.939	-13.468	0	0	0	0
2.032	12.714	-2.9418	-13.467	0	0	0	0
2.0559	12.772	-2.9412	-13.467	0	0	0	0
2.0897	12.828	-2.9339	-13.467	0	0	0	0
2.1267	12.872	-2.915	-13.47	0	0	0	0
2.1628	12.903	-2.8795	-13.476	0	0	0	0
2.1968	12.924	-2.8233	-13.485	0	0	0	0
2.2303	12.935	-2.7455	-13.496	0	0	0	0
2.2666	12.942	-2.6491	-13.508	0	0	0	0
2.3101	12.95	-2.5403	-13.521	0	0	0	0
2.3642	12.97	-2.4264	-13.534	0	0	0	0
2.43	13.016	-2.3135	-13.544	0	0	0	0
2.5054	13.093	-2.2034	-13.552	0	0	0	0
2.5849	13.198	-2.0955	-13.559	0	0	0	0
2.6615	13.315	-1.9894	-13.566	0	0	0	0
2.7296	13.424	-1.8853	-13.576	0	0	0	0
2.7868	13.515	-1.7836	-13.59	0	0	0	0
2.834	13.585	-1.6844	-13.607	0	0	0	0
2.8744	13.639	-1.5882	-13.628	0	0	0	0
2.9123	13.687	-1.4961	-13.651	0	0	0	0
2.9517	13.735	-1.4099	-13.677	2.9317	13.586	0	0
2.996	13.786	-1.3317	-13.707	0	0	0	0
3.0468	13.836	-1.2641	-13.737	0	0	0	0
3.1045	13.878	-1.2095	-13.764	0	0	0	0
3.1679	13.912	-1.1687	-13.788	0	0	0	0
3.2334	13.942	-1.14	-13.807	0	0	0	0
3.2954	13.97	-1.1197	-13.825	0	0	0	0
3.348	13.994	-1.1039	-13.846	0	0	0	0
3.3871	14.007	-1.0895	-13.87	0	0	0	0
3.4121	14.002	-1.075	-13.899	0	0	0	0
3.4252	13.979	-1.0607	-13.93	0	0	0	0
3.4306	13.944	-1.0478	-13.959	0	0	0	0
3.4328	13.906	-1.038	-13.981	0	0	0	0
3.4364	13.874	-1.033	-13.995	0	0	0	0
3.4453	13.852	-1.0338	-14.002	0	0	0	0
3.4628	13.844	-1.0415	-14.005	0	0	0	0
3.4914	13.848	-1.0561	-14.006	0	0	0	0
3.5317	13.865	-1.0767	-14.008	0	0	3.4821	13.807
3.5812	13.895	-1.1002	-14.011	0	0	0	0
3.6346	13.936	-1.1235	-14.016	0	0	0	0
3.6847	13.983	-1.1445	-14.022	0	0	0	0
3.7245	14.032	-1.1628	-14.029	0	0	0	0
3.7496	14.075	-1.1792	-14.037	0	0	0	0
3.7596	14.108	-1.1945	-14.043	0	0	0	0
3.758	14.124	-1.2098	-14.047	0	0	0	0
3.7507	14.12	-1.2271	-14.047	0	0	0	0
3.7448	14.096	-1.2499	-14.042	0	0	0	0
3.7454	14.056	-1.2826	-14.033	0	0	0	0
3.7538	14.01	-1.3295	-14.019	0	0	0	0
3.7676	13.963	-1.3924	-14.001	0	0	0	0
3.7825	13.924	-1.4695	-13.982	0	0	0	0
3.7936	13.899	-1.556	-13.966	0	0	0	0
3.7961	13.891	-1.6458	-13.954	0	0	0	0
3.786	13.901	-1.7332	-13.95	0	0	0	0
3.7625	13.92	-1.8137	-13.951	0	0	0	0
3.7275	13.939	-1.8859	-13.958	0	0	0	0
3.6834	13.948	-1.9509	-13.967	0	0	0	0
3.6316	13.941	-2.0123	-13.976	0	0	0	0
3.5731	13.918	-2.0749	-13.982	0	0	0	0
3.5099	13.88	-2.1436	-13.983	0	0	0	0
3.4451	13.834	-2.2224	-13.979	-2.229	-13.992	0	0
3.3821	13.785	-2.3147	-13.97	0	0	0	0
3.3229	13.741	-2.4219	-13.961	0	0	0	0
3.2681	13.707	-2.5421	-13.956	0	0	0	0
3.2187	13.682	-2.6695	-13.956	0	0	0	0
3.1768	13.667	-2.796	-13.962	0	0	0	0
3.1435	13.658	-2.9142	-13.969	0	0	0	0
3.1181	13.655	-3.0195	-13.975	0	0	0	0
3.0984	13.654	-3.1107	-13.979	0	0	0	0
3.0807	13.653	-3.1882	-13.979	0	0	0	0
3.0605	13.651	-3.2538	-13.976	0	0	0	0
3.034	13.645	-3.3093	-13.968	0	0	0	0
2.9992	13.634	-3.3573	-13.958	0	0	0	0
2.9572	13.617	-3.401	-13.946	0	0	0	0
2.911	13.594	-3.4437	-13.937	0	0	0	0
2.8639	13.566	-3.4889	-13.932	0	0	0	0
2.8173	13.534	-3.5393	-13.934	0	0	0	0
2.7709	13.495	-3.5969	-13.943	0	0	-3.5322	-13.888
2.724	13.442	-3.6621	-13.959	0	0	0	0
2.6761	13.368	-3.7324	-13.979	0	0	0	0
2.6272	13.269	-3.8036	-14.004	0	0	0	0
2.5769	13.145	-3.8703	-14.033	0	0	0	0
2.5255	13.004	-3.9286	-14.064	0	0	0	0
2.4743	12.856	-3.977	-14.1	0	0	0	0
2.4259	12.714	-4.0169	-14.144	0	0	0	0
2.3835	12.594	-4.0515	-14.196	0	0	0	0
2.3491	12.505	-4.0837	-14.256	0	0	0	0
2.3235	12.451	-4.1158	-14.317	0	0	0	0
2.3067	12.427	-4.1491	-14.376	0	0	0	0
2.298	12.423	-4.1838	-14.426	0	0	0	0
2.2972	12.423	-4.2189	-14.464	0	0	0	0
2.3041	12.416	-4.2533	-14.488	0	0	0	0
2.3197	12.398	-4.2853	-14.502	0	0	0	0
2.3455	12.37	-4.3138	-14.509	0	0	0	0
2.3829	12.341	-4.3382	-14.513	0	0	0	0
2.4341	12.315	-4.3584	-14.516	0	0	0	0
2.5009	12.291	-4.3739	-14.518	0	0	0	0
2.5829	12.267	-4.3841	-14.518	0	0	0	0
2.6774	12.238	-4.3863	-14.515	0	0	0	0
2.7796	12.198	-4.3763	-14.507	0	0	0	0
2.8842	12.142	-4.3483	-14.491	0	0	0	0
2.9858	12.066	-4.2976	-14.466	0	0	0	0
3.0793	11.969	-4.2222	-14.433	0	0	0	0
3.1605	11.856	-4.1233	-14.395	0	0	0	0
3.2278	11.735	-4.0054	-14.352	0	0	0	0
3.2832	11.618	-3.8746	-14.308	0	0	0	0
3.3305	11.514	-3.7369	-14.263	0	0	0	0
3.3746	11.428	-3.5973	-14.22	0	0	0	0
3.4198	11.36	-3.4605	-14.18	0	0	0	0
3.4696	11.3	-3.3299	-14.142	0	0	0	0
3.5264	11.239	-3.2072	-14.108	0	0	0	0
3.5915	11.169	-3.0914	-14.077	0	0	0	0
3.6649	11.083	-2.979	-14.052	0	0	0	0
3.7447	10.979	-2.8664	-14.032	0	0	0	0
3.8263	10.855	-2.7521	-14.017	0	0	0	0
3.9038	10.714	-2.6378	-14.006	0	0	0	0
3.9724	10.562	-2.5276	-13.997	4.0185	10.334	0	0
4.0294	10.411	-2.4264	-13.993	0	0	0	0
4.0748	10.272	-2.3379	-13.993	0	0	0	0
4.1094	10.154	-2.2636	-13.996	0	0	0	0
4.1349	10.062	-2.2017	-14.002	0	0	0	0
4.1531	9.9994	-2.1489	-14.011	0	0	0	0
4.166	9.9684	-2.1024	-14.021	0	0	0	0
4.1757	9.9702	-2.0603	-14.033	0	0	0	0
4.1839	10.001	-2.0207	-14.047	0	0	0	0
4.1917	10.047	-1.9823	-14.063	0	0	0	0
4.1994	10.094	-1.9443	-14.084	0	0	0	0
4.2069	10.126	-1.9068	-14.109	0	0	0	0
4.2144	10.137	-1.8701	-14.139	0	0	0	0
4.2228	10.124	-1.8343	-14.174	0	0	0	0
4.2334	10.092	-1.7996	-14.211	0	0	0	0
4.2473	10.045	-1.7666	-14.248	0	0	0	0
4.2645	9.9905	-1.7357	-14.283	0	0	4.2422	9.9199
4.2835	9.931	-1.7074	-14.316	0	0	0	0
4.3019	9.8685	-1.6814	-14.345	0	0	0	0
4.317	9.8061	-1.6568	-14.372	0	0	0	0
4.3269	9.7485	-1.6328	-14.398	0	0	0	0
4.3307	9.7005	-1.6089	-14.422	0	0	0	0
4.3272	9.6643	-1.5863	-14.445	0	0	0	0
4.3152	9.6385	-1.5689	-14.466	0	0	0	0
4.2935	9.6204	-1.5626	-14.482	0	0	0	0
4.2625	9.6078	-1.5733	-14.491	0	0	0	0
4.2249	9.6002	-1.6053	-14.491	0	0	0	0
4.1847	9.5966	-1.6599	-14.48	0	0	0	0
4.1448	9.5938	-1.7344	-14.457	0	0	0	0
4.1051	9.5879	-1.8226	-14.426	0	0	0	0
4.0636	9.579	-1.9155	-14.393	0	0	0	0
4.0166	9.5717	-2.0038	-14.364	0	0	0	0
3.9609	9.5696	-2.0822	-14.343	0	0	0	0
3.8946	9.5724	-2.1511	-14.332	0	0	0	0
3.8177	9.5779	-2.2153	-14.328	0	0	0	0
3.7318	9.5852	-2.2824	-14.327	0	0	0	0
3.6403	9.5956	-2.3597	-14.326	-2.3188	-14.313	0	0
3.5474	9.6107	-2.4534	-14.318	0	0	0	0
3.4567	9.6315	-2.5663	-14.305	0	0	0	0
3.3703	9.6549	-2.6957	-14.287	0	0	0	0
3.2891	9.6755	-2.8337	-14.269	0	0	0	0
3.2139	9.6902	-2.9699	-14.253	0	0	0	0
3.1453	9.7008	-3.0958	-14.241	0	0	0	0
3.0834	9.7127	-3.2077	-14.232	0	0	0	0
3.0283	9.7307	-3.3058	-14.224	0	0	0	0
2.9793	9.7571	-3.3922	-14.212	0	0	0	0
2.9346	9.7928	-3.4686	-14.198	0	0	0	0
2.8917	9.8393	-3.5364	-14.179	0	0	0	0
2.849	9.9017	-3.5966	-14.157	0	0	0	0
2.8062	9.9865	-3.6515	-14.131	0	0	0	0
2.7624	10.097	-3.7034	-14.103	0	0	0	0
2.7157	10.23	-3.7552	-14.073	0	0	0	0
2.6654	10.375	-3.8096	-14.044	0	0	-3.7718	-13.981
2.6131	10.516	-3.8692	-14.015	0	0	0	0
2.5611	10.64	-3.9346	-13.99	0	0	0	0
2.5115	10.735	-4.0049	-13.972	0	0	0	0
2.4654	10.799	-4.0779	-13.964	0	0	0	0
2.4243	10.842	-4.1512	-13.969	0	0	0	0
2.3895	10.876	-4.2226	-13.989	0	0	0	0
2.3604	10.909	-4.2901	-14.026	0	0	0	0
2.3344	10.945	-4.3522	-14.077	0	0	0	0
2.3074	10.985	-4.4084	-14.138	0	0	0	0
2.275	11.03	-4.4594	-14.203	0	0	0	0
2.2327	11.083	-4.5059	-14.267	0	0	0	0
2.1771	11.148	-4.5485	-14.325	0	0	0	0
2.1073	11.227	-4.5876	-14.374	0	0	0	0
2.0249	11.321	-4.6239	-14.413	0	0	0	0
1.9338	11.427	-4.6577	-14.443	0	0	0	0
1.839	11.543	-4.6883	-14.466	0	0	0	0
1.7457	11.661	-4.7138	-14.482	0	0	0	0
1.659	11.777	-4.7328	-14.496	0	0	0	0
1.5825	11.884	-4.7448	-14.507	0	0	0	0
1.5169	11.977	-4.7491	-14.519	0	0	0	0
1.4606	12.051	-4.7444	-14.529	0	0	0	0
1.4117	12.105	-4.728	-14.536	1.4428	12.199	0	0
1.3694	12.143	-4.6963	-14.538	0	0	0	0
1.3342	12.173	-4.6453	-14.532	0	0	0	0
1.3054	12.202	-4.5722	-14.522	0	0	0	0
1.2819	12.234	-4.4766	-14.512	0	0	0	0
1.2627	12.266	-4.3616	-14.508	0	0	0	0
1.2475	12.295	-4.2324	-14.512	0	0	0	0
1.2359	12.321	-4.0963	-14.524	0	0	0	0
1.2275	12.343	-3.9621	-14.541	0	0	0	0
1.2218	12.364	-3.8366	-14.56	0	0	0	0
1.2182	12.385	-3.7227	-14.576	0	0	0	0
1.2162	12.404	-3.6194	-14.59	0	0	0	0
1.2153	12.42	-3.5256	-14.601	0	0	0	0
1.215	12.43	-3.4412	-14.609	0	0	0	0
1.2148	12.435	-3.3659	-14.612	0	0	0	0
1.2146	12.438	-3.2959	-14.611	0	0	0	0
1.2144	12.443	-3.2248	-14.607	0	0	0	0
1.2143	12.456	-3.1449	-14.602	0	0	0	0
1.2149	12.482	-3.05	-14.598	0	0	0	0
1.2168	12.525	-2.937	-14.596	0	0	1.2141	12.409
1.2208	12.589	-2.8071	-14.597	0	0	0	0
1.2276	12.668	-2.6658	-14.599	0	0	0	0
1.2378	12.749	-2.5213	-14.6	0	0	0	0
1.2519	12.814	-2.3825	-14.598	0	0	0	0
1.2706	12.851	-2.2571	-14.597	0	0	0	0
1.2944	12.858	-2.1497	-14.597	0	0	0	0
1.3225	12.842	-2.0609	-14.601	0	0	0	0
1.3522	12.812	-1.9876	-14.61	0	0	0	0
1.3797	12.776	-1.9233	-14.623	0	0	0	0
1.4018	12.736	-1.8605	-14.639	0	0	0	0
1.4184	12.692	-1.7922	-14.656	0	0	0	0
1.4324	12.644	-1.7128	-14.67	0	0	0	0
1.4481	12.591	-1.6184	-14.678	0	0	0	0
1.4681	12.534	-1.5071	-14.676	0	0	0	0
1.492	12.477	-1.3794	-14.66	0	0	0	0
1.5164	12.427	-1.2379	-14.629	0	0	0	0
1.5354	12.394	-1.0866	-14.584	0	0	0	0
1.5429	12.381	-0.92984	-14.529	0	0	0	0
1.5336	12.387	-0.77088	-14.473	0	0	0	0
1.5046	12.406	-0.61184	-14.423	0	0	0	0
1.456	12.435	-0.45401	-14.388	0	0	0	0
1.3913	12.471	-0.29715	-14.369	0	0	0	0
1.316	12.512	-0.13894	-14.363	0	0	0	0
1.2359	12.555	0.024135	-14.366	0	0	0	0
1.1563	12.595	0.19446	-14.374	0	0	0	0
1.0813	12.627	0.37064	-14.381	0	0	0	0
1.0133	12.646	0.54742	-14.382	0	0	0	0
0.9528	12.65	0.71924	-14.373	0	0	0	0
0.89953	12.638	0.88358	-14.356	0	0	0	0
0.85323	12.609	1.0415	-14.334	1.0703	-14.28	0	0
0.814	12.566	1.1965	-14.31	0	0	0	0
0.78136	12.516	1.3527	-14.285	0	0	0	0
0.75342	12.468	1.5122	-14.258	0	0	0	0
0.72724	12.432	1.6738	-14.227	0	0	0	0
0.69962	12.413	1.8329	-14.193	0	0	0	0
0.66794	12.41	1.9835	-14.157	0	0	0	0
0.6312	12.419	2.1203	-14.122	0	0	0	0
0.59043	12.433	2.241	-14.092	0	0	0	0
0.54793	12.448	2.3465	-14.069	0	0	0	0
0.50638	12.464	2.4392	-14.053	0	0	0	0
0.46829	12.481	2.5216	-14.041	0	0	0	0
0.43547	12.499	2.5966	-14.035	0	0	0	0
0.40834	12.517	2.6662	-14.031	0	0	0	0
0.38576	12.53	2.7309	-14.028	0	0	0	0
0.36536	12.529	2.7893	-14.025	0	0	2.8341	-14.007
0.34453	12.509	2.8394	-14.019	0	0	0	0
0.32137	12.464	2.8808	-14.009	0	0	0	0
0.29519	12.398	2.9154	-13.994	0	0	0	0
0.26652	12.317	2.9468	-13.976	0	0	0	0
0.23662	12.234	2.9784	-13.956	0	0	0	0
0.20634	12.159	3.013	-13.937	0	0	0	0
0.17532	12.097	3.0523	-13.921	0	0	0	0
0.14253	12.05	3.0974	-13.908	0	0	0	0
0.10775	12.019	3.1474	-13.897	0	0	0	0
0.073691	12.002	3.1999	-13.886	0	0	0	0
0.047367	11.998	3.2513	-13.875	0	0	0	0
0.038497	12.008	3.2995	-13.864	0	0	0	0
0.055706	12.033	3.3441	-13.855	0	0	0	0
0.1036	12.074	3.3857	-13.849	0	0	0	0
0.18166	12.128	3.4242	-13.849	0	0	0	0
0.28394	12.191	3.4585	-13.854	0	0	0	0
0.40022	12.253	3.4871	-13.866	0	0	0	0
0.51998	12.309	3.5088	-13.883	0	0	0	0
0.63719	12.359	3.5216	-13.901	0	0	0	0
0.75143	12.406	3.5236	-13.92	0	0	0	0
0.86477	12.454	3.5121	-13.938	0	0	0	0
0.97888	12.504	3.4844	-13.951	0	0	0	0
1.0948	12.557	3.4378	-13.959	0	0	0	0
1.2132	12.613	3.3714	-13.959	0	0	0	0
1.333	12.669	3.286	-13.951	0	0	0	0
1.4521	12.724	3.1852	-13.937	0	0	0	0
1.5679	12.775	3.0739	-13.921	0	0	0	0
1.6787	12.821	2.9573	-13.905	0	0	0	0
1.7832	12.862	2.8397	-13.888	0	0	0	0
1.8806	12.898	2.7235	-13.872	0	0	0	0
1.9711	12.926	2.6101	-13.856	0	0	0	0
2.0555	12.944	2.4995	-13.84	0	0	0	0
2.1363	12.951	2.3909	-13.825	0	0	0	0
2.2167	12.951	2.283	-13.808	0	0	0	0
2.2998	12.949	2.1748	-13.787	0	0	0	0
2.3873	12.949	2.0666	-13.764	0	0	0	0
2.4797	12.953	1.9591	-13.74	0	0	0	0
2.576	12.961	1.8533	-13.719	0	0	0	0
2.6736	12.967	1.7507	-13.701	0	0	0	0
2.7698	12.964	1.6534	-13.689	0	0	0	0
2.8629	12.947	1.564	-13.684	0	0	0	0
2.9531	12.917	1.4842	-13.683	0	0	0	0
3.0408	12.879	1.4131	-13.687	3.0019	12.861	0	0
3.126	12.844	1.3475	-13.692	0	0	0	0
3.2076	12.818	1.283	-13.699	0	0	0	0
3.2836	12.807	1.2164	-13.705	0	0	0	0
3.3515	12.808	1.1475	-13.711	0	0	0	0
3.4092	12.812	1.0775	-13.715	0	0	0	0
3.4559	12.809	1.0072	-13.717	0	0	0	0
3.4921	12.793	0.93584	-13.715	0	0	0	0
3.5195	12.763	0.86235	-13.708	0	0	0	0
3.541	12.726	0.78588	-13.696	0	0	0	0
3.5594	12.692	0.70637	-13.681	0	0	0	0
3.5768	12.671	0.62426	-13.668	0	0	0	0
3.5949	12.665	0.53999	-13.662	0	0	0	0
3.6146	12.673	0.4539	-13.667	0	0	0	0
3.6358	12.688	0.36705	-13.686	0	0	3.6029	12.713
3.6563	12.704	0.28247	-13.718	0	0	0	0
3.6735	12.716	0.20467	-13.762	0	0	0	0
3.685	12.72	0.13755	-13.814	0	0	0	0
3.6898	12.715	0.082972	-13.87	0	0	0	0
3.6876	12.7	0.040419	-13.923	0	0	0	0
3.6787	12.676	0.007142	-13.971	0	0	0	0
3.6637	12.645	-0.020869	-14.013	0	0	0	0
3.6442	12.614	-0.047337	-14.047	0	0	0	0
3.6228	12.59	-0.074615	-14.073	0	0	0	0
3.6019	12.574	-0.10432	-14.092	0	0	0	0
3.5834	12.559	-0.13911	-14.104	0	0	0	0
3.569	12.537	-0.18301	-14.112	0	0	0	0
3.5588	12.5	-0.23986	-14.117	0	0	0	0
3.5511	12.449	-0.31128	-14.123	0	0	0	0
3.5426	12.392	-0.39512	-14.132	0	0	0	0
3.529	12.332	-0.48529	-14.142	0	0	0	0
3.5068	12.273	-0.57455	-14.152	0	0	0	0
3.4743	12.216	-0.6577	-14.159	0	0	0	0
3.4319	12.161	-0.73268	-14.163	0	0	0	0
3.3824	12.107	-0.80052	-14.161	0	0	0	0
3.3293	12.053	-0.86526	-14.154	0	0	0	0
3.2762	12	-0.93232	-14.143	0	0	0	0
3.2264	11.956	-1.0061	-14.13	0	0	0	0
3.1816	11.926	-1.0888	-14.116	0	0	0	0
3.1427	11.912	-1.181	-14.103	0	0	0	0
3.1104	11.914	-1.2822	-14.092	0	0	0	0
3.0858	11.935	-1.391	-14.083	0	0	0	0
3.0695	11.977	-1.5061	-14.073	0	0	0	0
3.0607	12.04	-1.6266	-14.059	0	0	0	0
