## Supplementary material for "How to control unpredictable others in court-net sports": International match data: n6_6_5.txt

-1.0854	12.209	2.1226	-11.755	0	0	-1.0752	12.179
-1.0945	12.161	2.1215	-11.752	0	0	0	0
-1.1061	12.078	2.1139	-11.747	0	0	0	0
-1.119	11.958	2.0997	-11.741	0	0	0	0
-1.1312	11.807	2.0797	-11.735	0	0	0	0
-1.1404	11.646	2.0555	-11.728	0	0	0	0
-1.1451	11.502	2.03	-11.722	0	0	0	0
-1.1446	11.393	2.0067	-11.717	0	0	0	0
-1.1384	11.327	1.9883	-11.715	0	0	0	0
-1.1262	11.299	1.9758	-11.714	0	0	0	0
-1.1077	11.301	1.9681	-11.716	0	0	0	0
-1.0829	11.328	1.9629	-11.718	0	0	0	0
-1.0524	11.375	1.9571	-11.718	0	0	0	0
-1.0176	11.438	1.9477	-11.713	0	0	0	0
-0.98079	11.511	1.932	-11.699	0	0	0	0
-0.94443	11.585	1.9085	-11.672	0	0	0	0
-0.91098	11.651	1.8781	-11.628	0	0	0	0
-0.88176	11.705	1.8429	-11.567	0	0	0	0
-0.85645	11.751	1.8051	-11.491	0	0	0	0
-0.83349	11.794	1.7655	-11.407	0	0	0	0
-0.81085	11.841	1.7244	-11.322	0	0	0	0
-0.78661	11.897	1.6818	-11.245	0	0	0	0
-0.759	11.968	1.6387	-11.179	1.6302	-11.129	0	0
-0.7265	12.055	1.5965	-11.121	0	0	0	0
-0.68809	12.155	1.5571	-11.068	0	0	0	0
-0.64398	12.257	1.5221	-11.018	0	0	0	0
-0.59579	12.351	1.4929	-10.974	0	0	0	0
-0.54585	12.429	1.4705	-10.938	0	0	0	0
-0.49663	12.493	1.4545	-10.911	0	0	0	0
-0.45082	12.548	1.4439	-10.893	0	0	0	0
-0.41122	12.608	1.4372	-10.879	0	0	0	0
-0.38001	12.682	1.4331	-10.867	0	0	0	0
-0.35865	12.781	1.4309	-10.854	0	0	0	0
-0.34812	12.903	1.4299	-10.84	0	0	0	0
-0.34926	13.039	1.4297	-10.823	0	0	0	0
-0.36273	13.17	1.4299	-10.805	0	0	0	0
-0.38878	13.277	1.43	-10.784	0	0	0	0
-0.42689	13.347	1.4301	-10.76	0	0	0	0
-0.47523	13.375	1.43	-10.731	0	0	0	0
-0.5303	13.362	1.43	-10.692	0	0	1.4262	-10.673
-0.58696	13.32	1.4305	-10.643	0	0	0	0
-0.63967	13.26	1.432	-10.586	0	0	0	0
-0.68429	13.198	1.4348	-10.523	0	0	0	0
-0.71912	13.144	1.439	-10.461	0	0	0	0
-0.7444	13.103	1.4437	-10.405	0	0	0	0
-0.76116	13.081	1.4472	-10.358	0	0	0	0
-0.77097	13.077	1.4483	-10.324	0	0	0	0
-0.77618	13.088	1.4464	-10.305	0	0	0	0
-0.78011	13.107	1.4427	-10.3	0	0	0	0
-0.78722	13.128	1.4388	-10.305	0	0	0	0
-0.80313	13.15	1.4361	-10.316	0	0	0	0
-0.83395	13.17	1.4344	-10.328	0	0	0	0
-0.885	13.186	1.4322	-10.341	0	0	0	0
-0.95958	13.195	1.4274	-10.353	0	0	0	0
-1.0579	13.193	1.4175	-10.367	0	0	0	0
-1.1765	13.177	1.4	-10.386	0	0	0	0
-1.3086	13.151	1.3732	-10.411	0	0	0	0
-1.4467	13.123	1.3365	-10.444	0	0	0	0
-1.5844	13.098	1.2905	-10.484	0	0	0	0
-1.7165	13.078	1.2366	-10.532	0	0	0	0
-1.8398	13.058	1.1777	-10.59	0	0	0	0
-1.9526	13.036	1.1176	-10.661	0	0	0	0
-2.0548	13.012	1.0597	-10.748	-2.052	13.018	0	0
-2.1465	12.988	1.007	-10.85	0	0	0	0
-2.2278	12.969	0.9614	-10.963	0	0	0	0
-2.2988	12.957	0.92391	-11.078	0	0	0	0
-2.3593	12.949	0.89455	-11.187	0	0	0	0
-2.4087	12.942	0.87287	-11.286	0	0	0	0
-2.4466	12.932	0.85789	-11.373	0	0	0	0
-2.473	12.917	0.84761	-11.452	0	0	0	0
-2.4892	12.901	0.83902	-11.526	0	0	0	0
-2.4976	12.888	0.82866	-11.599	0	0	0	0
-2.5008	12.879	0.81314	-11.671	0	0	0	0
-2.5012	12.874	0.78963	-11.744	0	0	0	0
-2.5005	12.873	0.75645	-11.821	0	0	0	0
-2.4997	12.874	0.71373	-11.899	0	0	0	0
-2.4989	12.873	0.66312	-11.979	0	0	0	0
-2.4976	12.867	0.60717	-12.057	0	0	-2.4888	12.816
-2.4948	12.853	0.54846	-12.132	0	0	0	0
-2.4889	12.827	0.48934	-12.203	0	0	0	0
-2.4781	12.785	0.43222	-12.269	0	0	0	0
-2.461	12.731	0.37973	-12.328	0	0	0	0
-2.4376	12.67	0.3343	-12.378	0	0	0	0
-2.4101	12.617	0.29747	-12.415	0	0	0	0
-2.3823	12.583	0.26866	-12.439	0	0	0	0
-2.3581	12.571	0.24427	-12.452	0	0	0	0
-2.3393	12.576	0.21827	-12.458	0	0	0	0
-2.3262	12.589	0.18397	-12.461	0	0	0	0
-2.3181	12.604	0.13623	-12.466	0	0	0	0
-2.3136	12.621	0.073515	-12.476	0	0	0	0
-2.3103	12.64	-0.001215	-12.496	0	0	0	0
-2.3044	12.663	-0.081676	-12.528	0	0	0	0
-2.2913	12.693	-0.16075	-12.571	0	0	0	0
-2.2658	12.729	-0.23288	-12.625	0	0	0	0
-2.2234	12.768	-0.2952	-12.683	0	0	0	0
-2.1615	12.803	-0.34726	-12.74	0	0	0	0
-2.0795	12.826	-0.39024	-12.79	0	0	0	0
-1.9776	12.834	-0.42687	-12.83	0	0	0	0
-1.8576	12.825	-0.46172	-12.863	0	0	0	0
-1.7228	12.798	-0.50067	-12.891	-0.48138	-12.824	0	0
-1.5785	12.759	-0.54966	-12.919	0	0	0	0
-1.4301	12.713	-0.61308	-12.949	0	0	0	0
-1.2818	12.665	-0.69243	-12.981	0	0	0	0
-1.137	12.614	-0.78561	-13.017	0	0	0	0
-0.99879	12.562	-0.88748	-13.055	0	0	0	0
-0.87051	12.509	-0.99111	-13.094	0	0	0	0
-0.7553	12.455	-1.0899	-13.13	0	0	0	0
-0.65585	12.4	-1.1796	-13.162	0	0	0	0
-0.57393	12.345	-1.2585	-13.189	0	0	0	0
-0.50923	12.291	-1.326	-13.21	0	0	0	0
-0.45883	12.246	-1.3816	-13.225	0	0	0	0
-0.41784	12.215	-1.4255	-13.237	0	0	0	0
-0.38058	12.202	-1.4596	-13.245	0	0	0	0
-0.34179	12.21	-1.4877	-13.251	0	0	0	0
-0.29763	12.238	-1.5142	-13.256	0	0	0	0
-0.24631	12.285	-1.5431	-13.26	0	0	0	0
-0.18768	12.345	-1.5773	-13.26	0	0	0	0
-0.12215	12.413	-1.6192	-13.257	0	0	0	0
-0.050016	12.48	-1.6698	-13.25	0	0	0	0
0.0283	12.543	-1.7283	-13.24	0	0	-1.7593	-13.186
0.11107	12.599	-1.7925	-13.231	0	0	0	0
0.19461	12.643	-1.8601	-13.226	0	0	0	0
0.27432	12.677	-1.9289	-13.228	0	0	0	0
0.34651	12.698	-1.9963	-13.239	0	0	0	0
0.40919	12.71	-2.0592	-13.26	0	0	0	0
0.46165	12.712	-2.1143	-13.292	0	0	0	0
0.50428	12.705	-2.1597	-13.335	0	0	0	0
0.53934	12.692	-2.1952	-13.389	0	0	0	0
0.57094	12.673	-2.2231	-13.452	0	0	0	0
0.60437	12.653	-2.246	-13.523	0	0	0	0
0.64567	12.638	-2.2662	-13.597	0	0	0	0
0.7012	12.634	-2.2852	-13.665	0	0	0	0
0.77608	12.642	-2.303	-13.722	0	0	0	0
0.87241	12.665	-2.3189	-13.765	0	0	0	0
0.98894	12.697	-2.3317	-13.794	0	0	0	0
1.1222	12.731	-2.3401	-13.81	0	0	0	0
1.2676	12.756	-2.3432	-13.817	0	0	0	0
1.4196	12.765	-2.3411	-13.815	0	0	0	0
1.5708	12.755	-2.3342	-13.808	0	0	0	0
1.7134	12.728	-2.3229	-13.797	0	0	0	0
1.8415	12.685	-2.3067	-13.783	0	0	0	0
1.9528	12.627	-2.2843	-13.766	0	0	0	0
2.0488	12.56	-2.2544	-13.745	0	0	0	0
2.1328	12.49	-2.2167	-13.721	0	0	0	0
2.2088	12.422	-2.1714	-13.695	0	0	0	0
2.2819	12.361	-2.119	-13.668	0	0	0	0
2.3579	12.302	-2.0604	-13.64	0	0	0	0
2.4418	12.243	-1.9966	-13.609	0	0	0	0
2.5369	12.178	-1.9292	-13.575	0	0	0	0
2.6446	12.106	-1.86	-13.536	0	0	0	0
2.765	12.024	-1.7908	-13.496	0	0	0	0
2.8953	11.928	-1.7234	-13.456	0	0	0	0
3.0293	11.819	-1.6592	-13.421	0	0	0	0
3.1584	11.7	-1.599	-13.392	0	0	0	0
3.2746	11.58	-1.5434	-13.37	0	0	0	0
3.3724	11.464	-1.4934	-13.357	3.3865	11.277	0	0
3.4497	11.358	-1.4501	-13.351	0	0	0	0
3.5079	11.263	-1.4149	-13.352	0	0	0	0
3.5507	11.178	-1.388	-13.356	0	0	0	0
3.5833	11.104	-1.368	-13.36	0	0	0	0
3.6102	11.041	-1.353	-13.363	0	0	0	0
3.635	10.992	-1.3419	-13.365	0	0	0	0
3.66	10.96	-1.3346	-13.365	0	0	0	0
3.6868	10.947	-1.3312	-13.364	0	0	0	0
3.7173	10.953	-1.3313	-13.365	0	0	0	0
3.7531	10.975	-1.3341	-13.368	0	0	0	0
3.7944	11.007	-1.3389	-13.375	0	0	3.777	10.875
3.8397	11.039	-1.3451	-13.39	0	0	0	0
3.8866	11.059	-1.3525	-13.412	0	0	0	0
3.9327	11.063	-1.3606	-13.443	0	0	0	0
3.9757	11.05	-1.3686	-13.479	0	0	0	0
4.0129	11.023	-1.375	-13.514	0	0	0	0
4.0419	10.985	-1.3789	-13.543	0	0	0	0
4.0615	10.939	-1.3803	-13.563	0	0	0	0
4.0716	10.887	-1.3814	-13.575	0	0	0	0
4.0736	10.832	-1.3859	-13.58	0	0	0	0
4.0694	10.779	-1.3989	-13.582	0	0	0	0
4.0611	10.732	-1.4253	-13.583	0	0	0	0
4.0501	10.691	-1.4676	-13.587	0	0	0	0
4.0365	10.656	-1.5237	-13.594	0	0	0	0
4.019	10.629	-1.5869	-13.607	0	0	0	0
3.9949	10.61	-1.6493	-13.623	0	0	0	0
3.9607	10.597	-1.7046	-13.641	0	0	0	0
3.9132	10.591	-1.7505	-13.655	0	0	0	0
3.8505	10.59	-1.7893	-13.662	0	0	0	0
3.7734	10.596	-1.8268	-13.658	-1.8113	-13.631	0	0
3.6854	10.61	-1.8703	-13.643	0	0	0	0
3.5912	10.63	-1.9269	-13.618	0	0	0	0
3.4954	10.653	-2.001	-13.584	0	0	0	0
3.4017	10.675	-2.0921	-13.547	0	0	0	0
3.3134	10.693	-2.194	-13.513	0	0	0	0
3.2323	10.71	-2.2967	-13.487	0	0	0	0
3.1595	10.721	-2.3905	-13.469	0	0	0	0
3.0945	10.726	-2.4688	-13.459	0	0	0	0
3.0347	10.722	-2.5296	-13.453	0	0	0	0
2.9772	10.717	-2.5744	-13.449	0	0	0	0
2.9194	10.719	-2.6068	-13.445	0	0	0	0
2.8603	10.739	-2.6314	-13.44	0	0	0	0
2.8	10.784	-2.6534	-13.433	0	0	0	0
2.7387	10.857	-2.6784	-13.424	0	0	0	0
2.6768	10.957	-2.7115	-13.414	0	0	0	0
2.6144	11.078	-2.7556	-13.403	0	0	-2.7119	-13.368
2.5517	11.207	-2.8113	-13.395	0	0	0	0
2.4893	11.329	-2.876	-13.392	0	0	0	0
2.4283	11.432	-2.9453	-13.397	0	0	0	0
2.3704	11.511	-3.0134	-13.411	0	0	0	0
2.3169	11.564	-3.0751	-13.433	0	0	0	0
2.2687	11.597	-3.1264	-13.462	0	0	0	0
2.2265	11.617	-3.1658	-13.496	0	0	0	0
2.1908	11.629	-3.1948	-13.533	0	0	0	0
2.1623	11.637	-3.2163	-13.572	0	0	0	0
2.1415	11.639	-3.2341	-13.61	0	0	0	0
2.1283	11.64	-3.251	-13.647	0	0	0	0
2.1225	11.643	-3.2688	-13.68	0	0	0	0
2.1248	11.65	-3.2874	-13.709	0	0	0	0
2.1363	11.661	-3.306	-13.732	0	0	0	0
2.1581	11.674	-3.3227	-13.75	0	0	0	0
2.19	11.686	-3.3362	-13.761	0	0	0	0
2.2298	11.695	-3.3454	-13.768	0	0	0	0
2.2742	11.704	-3.3494	-13.771	0	0	0	0
2.3192	11.717	-3.3471	-13.771	0	0	0	0
2.3612	11.736	-3.3364	-13.77	0	0	0	0
2.3976	11.76	-3.3151	-13.767	0	0	0	0
2.4278	11.786	-3.2802	-13.762	0	0	0	0
2.4529	11.81	-3.2287	-13.756	0	0	0	0
2.4759	11.826	-3.1584	-13.747	0	0	0	0
2.5023	11.835	-3.0694	-13.735	0	0	0	0
2.539	11.842	-2.9656	-13.721	0	0	0	0
2.5917	11.849	-2.8531	-13.704	0	0	0	0
2.6634	11.855	-2.738	-13.686	0	0	0	0
2.7533	11.854	-2.625	-13.667	0	0	0	0
2.8574	11.844	-2.5174	-13.649	0	0	0	0
2.9698	11.825	-2.4171	-13.632	0	0	0	0
3.0852	11.804	-2.3248	-13.62	0	0	0	0
3.1996	11.789	-2.2385	-13.615	0	0	0	0
3.3111	11.785	-2.1545	-13.617	0	0	0	0
3.4188	11.792	-2.0698	-13.627	0	0	0	0
3.522	11.809	-1.9842	-13.643	0	0	0	0
3.6193	11.826	-1.8999	-13.661	3.6012	11.795	0	0
3.7081	11.837	-1.8209	-13.682	0	0	0	0
3.7857	11.837	-1.7519	-13.701	0	0	0	0
3.8496	11.828	-1.6959	-13.718	0	0	0	0
3.8991	11.815	-1.6537	-13.731	0	0	0	0
3.9352	11.804	-1.6239	-13.739	0	0	0	0
3.9608	11.795	-1.6042	-13.745	0	0	0	0
3.9789	11.791	-1.5918	-13.75	0	0	0	0
3.9925	11.789	-1.5843	-13.758	0	0	0	0
4.0036	11.789	-1.5791	-13.769	0	0	0	0
4.0124	11.791	-1.5746	-13.784	0	0	0	0
4.0191	11.792	-1.5698	-13.803	0	0	0	0
4.0239	11.794	-1.5648	-13.824	0	0	0	0
4.0279	11.796	-1.5599	-13.845	0	0	4.0156	11.741
4.0325	11.797	-1.5554	-13.867	0	0	0	0
4.039	11.799	-1.5512	-13.89	0	0	0	0
4.0484	11.801	-1.5472	-13.912	0	0	0	0
4.0608	11.805	-1.5431	-13.932	0	0	0	0
4.0748	11.809	-1.539	-13.948	0	0	0	0
4.0884	11.813	-1.535	-13.959	0	0	0	0
4.1	11.817	-1.5314	-13.965	0	0	0	0
4.1096	11.821	-1.5289	-13.968	0	0	0	0
4.1184	11.821	-1.5293	-13.97	0	0	0	0
4.1283	11.818	-1.535	-13.972	0	0	0	0
4.1409	11.808	-1.5493	-13.974	0	0	0	0
4.1568	11.788	-1.5757	-13.978	0	0	0	0
4.175	11.757	-1.6166	-13.984	0	0	0	0
4.1925	11.714	-1.6722	-13.99	0	0	0	0
4.2039	11.665	-1.7399	-13.994	0	0	0	0
4.2035	11.617	-1.816	-13.996	0	0	0	0
4.1868	11.576	-1.8976	-13.992	0	0	0	0
4.1519	11.548	-1.9839	-13.983	0	0	0	0
4.0993	11.534	-2.075	-13.964	0	0	0	0
4.0312	11.533	-2.1704	-13.935	0	0	0	0
3.9508	11.541	-2.2676	-13.895	0	0	0	0
3.8622	11.549	-2.3622	-13.848	0	0	0	0
3.7693	11.553	-2.4499	-13.796	-2.4887	-13.713	0	0
3.6759	11.546	-2.5268	-13.746	0	0	0	0
3.5852	11.529	-2.5906	-13.701	0	0	0	0
3.5	11.505	-2.6407	-13.664	0	0	0	0
3.4217	11.482	-2.6775	-13.634	0	0	0	0
3.3506	11.467	-2.7028	-13.613	0	0	0	0
3.2846	11.467	-2.7194	-13.598	0	0	0	0
3.2203	11.486	-2.73	-13.591	0	0	0	0
3.1533	11.523	-2.7365	-13.589	0	0	0	0
3.0783	11.579	-2.7402	-13.592	0	0	0	0
2.9909	11.65	-2.7418	-13.598	0	0	0	0
2.8892	11.732	-2.7427	-13.607	0	0	0	0
2.7751	11.819	-2.7445	-13.617	0	0	0	0
2.653	11.906	-2.7488	-13.625	0	0	0	0
2.5288	11.99	-2.7564	-13.631	0	0	-2.7253	-13.564
2.4082	12.068	-2.7669	-13.631	0	0	0	0
2.2951	12.137	-2.7781	-13.623	0	0	0	0
2.1918	12.194	-2.7866	-13.609	0	0	0	0
2.0983	12.239	-2.7895	-13.59	0	0	0	0
2.0141	12.272	-2.7851	-13.565	0	0	0	0
1.9376	12.297	-2.7741	-13.536	0	0	0	0
1.8664	12.316	-2.7586	-13.504	0	0	0	0
1.7962	12.335	-2.742	-13.472	0	0	0	0
1.7205	12.358	-2.7275	-13.438	0	0	0	0
1.6313	12.387	-2.7173	-13.403	0	0	0	0
1.5219	12.421	-2.7124	-13.366	0	0	0	0
1.3903	12.457	-2.7129	-13.33	0	0	0	0
1.2405	12.492	-2.7178	-13.295	0	0	0	0
1.0804	12.522	-2.725	-13.264	0	0	0	0
0.91949	12.546	-2.731	-13.238	0	0	0	0
0.76635	12.56	-2.7314	-13.218	0	0	0	0
0.62676	12.567	-2.7214	-13.209	0	0	0	0
0.50226	12.575	-2.6969	-13.211	0	0	0	0
0.39037	12.59	-2.6553	-13.223	0	0	0	0
0.28637	12.619	-2.5961	-13.244	0	0	0	0
0.1856	12.658	-2.5206	-13.271	0	0	0	0
0.085062	12.702	-2.4306	-13.3	0	0	0	0
-0.015987	12.742	-2.3283	-13.33	0	0	0	0
-0.11698	12.766	-2.217	-13.357	0	0	0	0
-0.21721	12.762	-2.1009	-13.381	0	0	0	0
-0.31593	12.726	-1.9855	-13.399	0	0	0	0
-0.41229	12.659	-1.8757	-13.412	0	0	0	0
-0.50555	12.573	-1.7747	-13.421	-0.52483	12.367	0	0
-0.59513	12.48	-1.6839	-13.432	0	0	0	0
-0.68069	12.395	-1.6039	-13.445	0	0	0	0
-0.7618	12.323	-1.5349	-13.463	0	0	0	0
-0.83722	12.271	-1.4772	-13.484	0	0	0	0
-0.90485	12.239	-1.4303	-13.506	0	0	0	0
-0.96263	12.226	-1.3922	-13.526	0	0	0	0
-1.0096	12.232	-1.3592	-13.541	0	0	0	0
-1.0463	12.253	-1.3268	-13.553	0	0	0	0
-1.0733	12.285	-1.2915	-13.56	0	0	0	0
-1.0914	12.323	-1.251	-13.563	0	0	0	0
-1.101	12.362	-1.2033	-13.563	0	0	0	0
-1.103	12.4	-1.1473	-13.561	0	0	0	0
-1.0993	12.432	-1.0832	-13.56	0	0	-1.0952	12.407
-1.0925	12.456	-1.0128	-13.565	0	0	0	0
-1.0851	12.47	-0.93981	-13.578	0	0	0	0
-1.0786	12.474	-0.86885	-13.6	0	0	0	0
-1.0738	12.468	-0.80461	-13.63	0	0	0	0
-1.0708	12.448	-0.75085	-13.664	0	0	0	0
-1.0698	12.413	-0.7092	-13.699	0	0	0	0
-1.0708	12.361	-0.67883	-13.729	0	0	0	0
-1.0743	12.297	-0.65708	-13.755	0	0	0	0
-1.0809	12.229	-0.64072	-13.774	0	0	0	0
-1.0912	12.171	-0.62733	-13.79	0	0	0	0
-1.1062	12.133	-0.61644	-13.801	0	0	0	0
-1.1268	12.118	-0.61009	-13.81	0	0	0	0
-1.1522	12.126	-0.61211	-13.813	0	0	0	0
-1.1793	12.151	-0.62643	-13.81	0	0	0	0
-1.203	12.187	-0.65541	-13.8	0	0	0	0
-1.2177	12.228	-0.69869	-13.784	0	0	0	0
-1.2196	12.268	-0.75291	-13.763	0	0	0	0
-1.2074	12.306	-0.81245	-13.742	0	0	0	0
-1.1816	12.343	-0.87105	-13.725	0	0	0	0
-1.1431	12.379	-0.92428	-13.714	0	0	0	0
-1.0934	12.414	-0.971	-13.71	0	0	0	0
-1.0345	12.443	-1.0131	-13.71	0	0	0	0
-0.96852	12.461	-1.0538	-13.71	0	0	0	0
-0.89726	12.469	-1.0973	-13.705	-1.113	-13.715	0	0
-0.82247	12.472	-1.1481	-13.694	0	0	0	0
-0.74648	12.477	-1.2108	-13.677	0	0	0	0
-0.67174	12.481	-1.2877	-13.657	0	0	0	0
-0.60054	12.476	-1.3771	-13.643	0	0	0	0
-0.53469	12.456	-1.4739	-13.638	0	0	0	0
-0.47494	12.416	-1.5716	-13.645	0	0	0	0
-0.42112	12.36	-1.6639	-13.662	0	0	0	0
-0.3723	12.298	-1.7459	-13.684	0	0	0	0
-0.32674	12.24	-1.8148	-13.708	0	0	0	0
-0.28225	12.198	-1.8707	-13.729	0	0	0	0
-0.23704	12.177	-1.9158	-13.748	0	0	0	0
-0.19014	12.18	-1.954	-13.764	0	0	0	0
-0.14091	12.2	-1.9891	-13.776	0	0	0	0
-0.088525	12.23	-2.0241	-13.786	0	0	0	0
-0.032288	12.268	-2.0614	-13.79	0	0	0	0
0.028158	12.312	-2.1023	-13.79	0	0	0	0
0.093196	12.359	-2.1462	-13.785	0	0	0	0
0.16314	12.404	-2.1918	-13.775	0	0	-2.2183	-13.735
0.23748	12.436	-2.238	-13.762	0	0	0	0
0.31454	12.447	-2.2843	-13.748	0	0	0	0
0.39188	12.434	-2.3305	-13.736	0	0	0	0
0.46626	12.401	-2.376	-13.731	0	0	0	0
0.53358	12.359	-2.4199	-13.734	0	0	0	0
0.58996	12.317	-2.4607	-13.747	0	0	0	0
0.63319	12.282	-2.4966	-13.767	0	0	0	0
0.66328	12.257	-2.5254	-13.794	0	0	0	0
0.68252	12.243	-2.5465	-13.827	0	0	0	0
0.69542	12.237	-2.5603	-13.867	0	0	0	0
0.70825	12.237	-2.5675	-13.912	0	0	0	0
0.72804	12.242	-2.5693	-13.959	0	0	0	0
0.7613	12.25	-2.5669	-14.006	0	0	0	0
0.81245	12.261	-2.5621	-14.05	0	0	0	0
0.88269	12.273	-2.5567	-14.089	0	0	0	0
0.97029	12.285	-2.5518	-14.123	0	0	0	0
1.0715	12.294	-2.5476	-14.154	0	0	0	0
1.1808	12.3	-2.5429	-14.183	0	0	0	0
1.291	12.301	-2.5353	-14.209	0	0	0	0
1.3945	12.298	-2.5214	-14.229	0	0	0	0
1.4861	12.292	-2.4974	-14.239	0	0	0	0
1.5647	12.282	-2.4598	-14.234	0	0	0	0
1.6334	12.265	-2.4065	-14.215	0	0	0	0
1.6971	12.237	-2.3376	-14.183	0	0	0	0
1.7615	12.194	-2.2561	-14.139	0	0	0	0
1.8307	12.138	-2.1673	-14.088	0	0	0	0
1.9067	12.068	-2.0774	-14.03	0	0	0	0
1.9898	11.985	-1.9921	-13.969	0	0	0	0
2.0784	11.893	-1.9145	-13.908	0	0	0	0
2.1702	11.795	-1.8462	-13.85	0	0	0	0
2.2625	11.697	-1.7864	-13.796	0	0	0	0
2.3537	11.601	-1.7331	-13.744	0	0	0	0
2.443	11.505	-1.6835	-13.693	0	0	0	0
2.5285	11.406	-1.6349	-13.64	0	0	0	0
2.6071	11.305	-1.5857	-13.582	0	0	0	0
2.6757	11.203	-1.5351	-13.516	0	0	0	0
2.7331	11.098	-1.4829	-13.443	0	0	0	0
2.7803	10.99	-1.4304	-13.368	0	0	0	0
2.8197	10.877	-1.3793	-13.295	2.8199	10.842	0	0
2.8544	10.762	-1.3325	-13.227	0	0	0	0
2.8874	10.646	-1.293	-13.165	0	0	0	0
2.92	10.533	-1.2631	-13.11	0	0	0	0
2.951	10.427	-1.2429	-13.062	0	0	0	0
2.9782	10.333	-1.2312	-13.02	0	0	0	0
3.0004	10.248	-1.2253	-12.984	0	0	0	0
3.0175	10.168	-1.2226	-12.95	0	0	0	0
3.03	10.086	-1.2212	-12.92	0	0	0	0
3.0388	9.9996	-1.2199	-12.891	0	0	0	0
3.045	9.9115	-1.2187	-12.866	0	0	0	0
3.0493	9.8279	-1.2185	-12.846	0	0	0	0
3.0526	9.7546	-1.2206	-12.83	0	0	0	0
3.0561	9.696	-1.226	-12.821	0	0	3.0392	9.5164
3.0613	9.6538	-1.2347	-12.817	0	0	0	0
3.0692	9.6243	-1.246	-12.816	0	0	0	0
3.0805	9.6004	-1.2584	-12.818	0	0	0	0
3.0954	9.5763	-1.2703	-12.82	0	0	0	0
3.1133	9.5505	-1.2813	-12.821	0	0	0	0
3.1328	9.5245	-1.2916	-12.82	0	0	0	0
3.1525	9.4983	-1.3024	-12.816	0	0	0	0
3.1711	9.4691	-1.3157	-12.809	0	0	0	0
3.1876	9.4346	-1.3342	-12.799	0	0	0	0
3.2019	9.3983	-1.3612	-12.786	0	0	0	0
3.2151	9.3688	-1.3985	-12.772	0	0	0	0
3.2284	9.3552	-1.4459	-12.758	0	0	0	0
3.2426	9.3608	-1.4997	-12.746	0	0	0	0
3.2573	9.3826	-1.5546	-12.738	0	0	0	0
3.2705	9.4143	-1.6051	-12.733	0	0	0	0
3.2787	9.4518	-1.6481	-12.733	0	0	0	0
3.2772	9.4953	-1.6827	-12.736	0	0	0	0
3.2624	9.5476	-1.7104	-12.742	0	0	0	0
3.2326	9.6117	-1.7337	-12.752	0	0	0	0
3.1888	9.6882	-1.7568	-12.764	0	0	0	0
3.133	9.7741	-1.7851	-12.779	-1.7591	-12.727	0	0
3.0679	9.8636	-1.8243	-12.794	0	0	0	0
2.9971	9.95	-1.8782	-12.806	0	0	0	0
2.9245	10.027	-1.9475	-12.815	0	0	0	0
2.8528	10.089	-2.0282	-12.82	0	0	0	0
2.7838	10.135	-2.1136	-12.823	0	0	0	0
2.7186	10.167	-2.1956	-12.825	0	0	0	0
2.6583	10.194	-2.2674	-12.826	0	0	0	0
2.6036	10.218	-2.3255	-12.826	0	0	0	0
2.5543	10.245	-2.3704	-12.824	0	0	0	0
2.5091	10.28	-2.4044	-12.822	0	0	0	0
2.4664	10.33	-2.4308	-12.818	0	0	0	0
2.4248	10.4	-2.4531	-12.813	0	0	0	0
2.3831	10.494	-2.475	-12.806	0	0	0	0
2.341	10.609	-2.5004	-12.797	0	0	0	0
2.2994	10.743	-2.5332	-12.786	0	0	0	0
2.2591	10.886	-2.5768	-12.773	0	0	-2.5157	-12.741
2.2201	11.03	-2.6324	-12.763	0	0	0	0
2.1812	11.163	-2.6991	-12.758	0	0	0	0
2.1414	11.278	-2.7742	-12.758	0	0	0	0
2.1014	11.369	-2.8546	-12.762	0	0	0	0
2.0633	11.433	-2.9363	-12.77	0	0	0	0
2.0282	11.469	-3.015	-12.782	0	0	0	0
1.9962	11.483	-3.0871	-12.8	0	0	0	0
1.9664	11.479	-3.1509	-12.82	0	0	0	0
1.9373	11.463	-3.2063	-12.843	0	0	0	0
1.9075	11.441	-3.2542	-12.866	0	0	0	0
1.8765	11.417	-3.2966	-12.887	0	0	0	0
1.8465	11.4	-3.3353	-12.907	0	0	0	0
1.823	11.4	-3.3711	-12.925	0	0	0	0
1.8131	11.426	-3.4031	-12.942	0	0	0	0
1.8217	11.482	-3.429	-12.955	0	0	0	0
1.8494	11.56	-3.4463	-12.964	0	0	0	0
1.8918	11.643	-3.4537	-12.971	0	0	0	0
1.9426	11.714	-3.4524	-12.974	0	0	0	0
1.9953	11.763	-3.4448	-12.977	0	0	0	0
2.0451	11.789	-3.4346	-12.98	0	0	0	0
2.0896	11.798	-3.4246	-12.983	0	0	0	0
2.1286	11.8	-3.4166	-12.988	0	0	0	0
2.1629	11.808	-3.41	-12.994	0	0	0	0
2.1942	11.833	-3.4026	-13.002	0	0	0	0
2.2246	11.879	-3.3917	-13.013	0	0	0	0
2.257	11.947	-3.3749	-13.028	0	0	0	0
2.2928	12.036	-3.3505	-13.046	0	0	0	0
2.3319	12.138	-3.3171	-13.065	0	0	0	0
2.3731	12.249	-3.2737	-13.081	0	0	0	0
2.4147	12.365	-3.2197	-13.094	0	0	0	0
2.4547	12.484	-3.1556	-13.102	0	0	0	0
2.4905	12.604	-3.0831	-13.108	0	0	0	0
2.5209	12.718	-3.0048	-13.113	2.528	12.739	0	0
2.5458	12.823	-2.923	-13.117	0	0	0	0
2.566	12.918	-2.839	-13.123	0	0	0	0
2.5828	13.006	-2.7554	-13.131	0	0	0	0
2.5972	13.09	-2.6766	-13.139	0	0	0	0
2.6095	13.171	-2.6075	-13.146	0	0	0	0
2.6191	13.248	-2.5506	-13.153	0	0	0	0
2.6251	13.322	-2.5057	-13.159	0	0	0	0
2.6262	13.394	-2.4703	-13.166	0	0	0	0
2.6222	13.47	-2.4408	-13.173	0	0	0	0
2.6139	13.556	-2.4139	-13.18	0	0	0	0
2.6031	13.655	-2.387	-13.185	0	0	0	0
2.592	13.767	-2.359	-13.186	0	0	0	0
2.5821	13.885	-2.3303	-13.182	0	0	2.5602	13.917
2.5742	13.999	-2.3021	-13.176	0	0	0	0
2.5677	14.1	-2.2753	-13.17	0	0	0	0
2.5609	14.183	-2.2502	-13.166	0	0	0	0
2.5514	14.244	-2.2265	-13.166	0	0	0	0
2.5366	14.286	-2.2036	-13.172	0	0	0	0
2.5144	14.31	-2.1814	-13.184	0	0	0	0
2.4844	14.316	-2.16	-13.202	0	0	0	0
2.4484	14.307	-2.1401	-13.222	0	0	0	0
2.4099	14.286	-2.1228	-13.243	0	0	0	0
2.3735	14.263	-2.109	-13.263	0	0	0	0
2.3428	14.244	-2.0991	-13.278	0	0	0	0
2.3195	14.236	-2.0933	-13.289	0	0	0	0
2.3035	14.242	-2.0913	-13.295	0	0	0	0
2.2943	14.258	-2.0931	-13.296	0	0	0	0
2.2903	14.278	-2.0985	-13.292	0	0	0	0
2.2892	14.297	-2.1076	-13.285	0	0	0	0
2.2873	14.316	-2.1198	-13.275	0	0	0	0
2.2806	14.338	-2.1338	-13.263	0	0	0	0
2.2653	14.365	-2.1471	-13.252	0	0	0	0
2.2379	14.395	-2.1576	-13.242	0	0	0	0
2.1968	14.425	-2.1644	-13.234	0	0	0	0
2.1434	14.455	-2.1682	-13.227	-2.1626	-13.188	0	0
2.0806	14.486	-2.1706	-13.217	0	0	0	0
2.0127	14.518	-2.174	-13.201	0	0	0	0
1.9435	14.545	-2.1803	-13.174	0	0	0	0
1.8757	14.562	-2.1908	-13.133	0	0	0	0
1.8111	14.563	-2.2057	-13.076	0	0	0	0
1.7506	14.552	-2.2241	-13.007	0	0	0	0
1.695	14.532	-2.244	-12.933	0	0	0	0
1.6449	14.51	-2.2635	-12.861	0	0	0	0
1.6012	14.487	-2.2807	-12.797	0	0	0	0
1.5639	14.463	-2.295	-12.744	0	0	0	0
1.5322	14.436	-2.3062	-12.701	0	0	0	0
1.5043	14.406	-2.315	-12.665	0	0	0	0
1.4775	14.372	-2.3222	-12.634	0	0	0	0
1.4479	14.335	-2.3282	-12.606	0	0	0	0
1.4123	14.295	-2.333	-12.583	0	0	0	0
1.3694	14.251	-2.3367	-12.567	0	0	0	0
1.3214	14.199	-2.3392	-12.556	0	0	0	0
1.2727	14.138	-2.3409	-12.551	0	0	0	0
1.2273	14.065	-2.3419	-12.55	0	0	0	0
1.1872	13.977	-2.3423	-12.55	0	0	0	0
1.1523	13.874	-2.3417	-12.549	0	0	-2.3334	-12.524
1.1214	13.755	-2.3397	-12.545	0	0	0	0
1.0928	13.621	-2.3355	-12.535	0	0	0	0
1.0645	13.477	-2.3284	-12.52	0	0	0	0
1.0347	13.323	-2.3178	-12.497	0	0	0	0
1.0026	13.164	-2.3042	-12.47	0	0	0	0
0.96875	13.007	-2.2891	-12.442	0	0	0	0
0.93478	12.861	-2.2746	-12.416	0	0	0	0
0.90287	12.733	-2.2623	-12.395	0	0	0	0
0.87479	12.626	-2.2523	-12.382	0	0	0	0
0.85096	12.531	-2.2432	-12.376	0	0	0	0
0.83	12.438	-2.2325	-12.38	0	0	0	0
0.80942	12.342	-2.2173	-12.392	0	0	0	0
0.7871	12.243	-2.1948	-12.414	0	0	0	0
0.7625	12.146	-2.1633	-12.445	0	0	0	0
0.73706	12.053	-2.1218	-12.485	0	0	0	0
0.71374	11.966	-2.0714	-12.533	0	0	0	0
0.69637	11.886	-2.0145	-12.584	0	0	0	0
0.68933	11.813	-1.9534	-12.636	0	0	0	0
0.69632	11.746	-1.8889	-12.687	0	0	0	0
0.71854	11.681	-1.8207	-12.738	0	0	0	0
0.75401	11.612	-1.7497	-12.788	0	0	0	0
0.79903	11.53	-1.6789	-12.839	0	0	0	0
0.85034	11.432	-1.6127	-12.89	0	0	0	0
0.90558	11.317	-1.5554	-12.936	0	0	0	0
0.9628	11.193	-1.5095	-12.975	0	0	0	0
1.0205	11.065	-1.4749	-13.004	0	0	0	0
1.0782	10.939	-1.4488	-13.022	0	0	0	0
1.1363	10.816	-1.4269	-13.03	0	0	0	0
1.197	10.693	-1.4045	-13.029	0	0	0	0
1.2629	10.567	-1.3779	-13.019	0	0	0	0
1.3361	10.437	-1.3455	-13	1.3176	10.537	0	0
1.4177	10.304	-1.3082	-12.974	0	0	0	0
1.5067	10.171	-1.2685	-12.941	0	0	0	0
1.6002	10.035	-1.2297	-12.904	0	0	0	0
1.6936	9.8955	-1.1945	-12.866	0	0	0	0
1.7823	9.7508	-1.1649	-12.829	0	0	0	0
1.8626	9.6009	-1.142	-12.793	0	0	0	0
1.9326	9.4458	-1.1256	-12.761	0	0	0	0
1.9921	9.2864	-1.1148	-12.731	0	0	0	0
2.0424	9.1281	-1.1078	-12.703	0	0	0	0
2.086	8.9814	-1.1023	-12.674	0	0	0	0
2.1251	8.8584	-1.0966	-12.642	0	0	0	0
2.1607	8.7646	-1.0896	-12.606	0	0	2.1791	8.6699
2.1925	8.6967	-1.0807	-12.565	0	0	0	0
2.2204	8.6461	-1.0696	-12.52	0	0	0	0
2.2444	8.6059	-1.0556	-12.469	0	0	0	0
2.2644	8.5719	-1.0389	-12.414	0	0	0	0
2.2801	8.5392	-1.0211	-12.355	0	0	0	0
2.2907	8.5018	-1.0045	-12.295	0	0	0	0
2.2969	8.4573	-0.99109	-12.24	0	0	0	0
2.3013	8.4085	-0.98134	-12.192	0	0	0	0
2.3066	8.3633	-0.97503	-12.156	0	0	0	0
2.3143	8.331	-0.97153	-12.13	0	0	0	0
2.3241	8.3192	-0.96966	-12.111	0	0	0	0
2.3354	8.3324	-0.967	-12.097	0	0	0	0
2.348	8.3708	-0.95935	-12.082	0	0	0	0
2.3627	8.4295	-0.94086	-12.06	0	0	0	0
2.3798	8.4986	-0.90551	-12.028	0	0	0	0
2.3994	8.5668	-0.84912	-11.983	0	0	0	0
2.4214	8.6249	-0.77063	-11.928	0	0	0	0
2.4456	8.6681	-0.6723	-11.866	0	0	0	0
2.4706	8.6963	-0.55923	-11.802	0	0	0	0
2.4936	8.7122	-0.43814	-11.739	0	0	0	0
2.51	8.7203	-0.31554	-11.683	0	0	0	0
2.5159	8.7261	-0.19578	-11.636	0	0	0	0
2.5093	8.7354	-0.080074	-11.597	0	0	0	0
2.4916	8.7538	0.03279	-11.565	0	0	0	0
2.4658	8.7859	0.14492	-11.537	0	0	0	0
2.4348	8.8333	0.25837	-11.513	0	0	0	0
2.4012	8.8943	0.37458	-11.49	0	0	0	0
2.3669	8.9655	0.49429	-11.468	0	0	0	0
2.334	9.0423	0.6185	-11.444	0	0	0	0
2.3033	9.1187	0.74935	-11.418	0	0	0	0
2.2744	9.1895	0.88971	-11.395	0	0	0	0
2.2459	9.2521	1.0413	-11.381	0	0	0	0
2.2166	9.3069	1.2028	-11.38	0	0	0	0
2.1863	9.3546	1.3702	-11.393	0	0	0	0
2.1556	9.3959	1.5389	-11.419	0	0	0	0
2.1254	9.4312	1.7058	-11.452	0	0	0	0
2.0974	9.4609	1.8689	-11.487	0	0	0	0
2.0737	9.4852	2.027	-11.52	0	0	0	0
2.0556	9.5033	2.1802	-11.546	0	0	0	0
2.043	9.5153	2.3299	-11.565	0	0	0	0
2.0349	9.5218	2.4782	-11.578	0	0	0	0
2.0304	9.5245	2.627	-11.586	0	0	0	0
2.0285	9.5246	2.7773	-11.589	0	0	0	0
2.0282	9.523	2.9284	-11.589	0	0	0	0
2.0288	9.5201	3.0781	-11.585	0	0	0	0
