## Supplementary material for "How to control unpredictable others in court-net sports": International match data: n6_7_1.txt

0.32899	-12.017	-2.4261	11.975	0	0	0.32749	-12.023
0.31506	-12.023	-2.4143	11.896	0	0	0	0
0.29997	-12.024	-2.4026	11.802	0	0	0	0
0.28357	-12.021	-2.3917	11.69	0	0	0	0
0.26482	-12.012	-2.3822	11.564	0	0	0	0
0.24219	-11.998	-2.3749	11.434	0	0	0	0
0.21386	-11.979	-2.3706	11.315	0	0	0	0
0.17798	-11.959	-2.3697	11.216	0	0	0	0
0.13397	-11.939	-2.3717	11.146	0	0	0	0
0.083798	-11.918	-2.3757	11.105	0	0	0	0
0.03197	-11.898	-2.3802	11.092	0	0	0	0
-0.015866	-11.879	-2.3831	11.102	0	0	0	0
-0.054793	-11.862	-2.3824	11.129	0	0	0	0
-0.082118	-11.852	-2.3767	11.163	0	0	0	0
-0.097917	-11.85	-2.3656	11.196	0	0	0	0
-0.10438	-11.86	-2.3498	11.221	0	0	0	0
-0.10469	-11.883	-2.331	11.235	0	0	0	0
-0.10212	-11.917	-2.3111	11.236	0	0	0	0
-0.099512	-11.963	-2.2925	11.223	0	0	0	0
-0.098956	-12.018	-2.2778	11.195	-0.39875	2.0067	0	0
-0.1017	-12.084	-2.2687	11.157	0	0	0	0
-0.10817	-12.159	-2.2655	11.113	0	0	0	0
-0.1181	-12.239	-2.2668	11.072	0	0	0	0
-0.13068	-12.323	-2.2706	11.04	0	0	0	0
-0.14475	-12.408	-2.2751	11.018	0	0	0	0
-0.15895	-12.493	-2.2789	11.006	0	0	0	0
-0.17185	-12.574	-2.2813	10.999	0	0	0	0
-0.18193	-12.647	-2.2823	10.996	0	0	0	0
-0.18779	-12.709	-2.2823	10.995	0	0	0	0
-0.1884	-12.76	-2.2825	10.992	0	0	0	0
-0.18356	-12.803	-2.2844	10.989	0	0	0	0
-0.17426	-12.845	-2.2898	10.985	0	0	0	0
-0.16264	-12.893	-2.3008	10.982	0	0	0	0
-0.15144	-12.948	-2.3191	10.982	0	0	0	0
-0.14326	-13.013	-2.3452	10.989	0	0	-0.62541	2.2853
-0.13985	-13.084	-2.3781	11.001	0	0	0	0
-0.14166	-13.155	-2.4165	11.018	0	0	0	0
-0.14766	-13.222	-2.4593	11.035	0	0	0	0
-0.15574	-13.283	-2.5056	11.048	0	0	0	0
-0.16373	-13.336	-2.5544	11.05	0	0	0	0
-0.1703	-13.38	-2.6046	11.034	0	0	0	0
-0.17512	-13.413	-2.6549	10.998	0	0	0	0
-0.1783	-13.437	-2.7023	10.944	0	0	0	0
-0.17994	-13.451	-2.7434	10.878	0	0	0	0
-0.17968	-13.458	-2.7754	10.812	0	0	0	0
-0.17619	-13.458	-2.7978	10.762	0	0	0	0
-0.16655	-13.451	-2.8125	10.736	0	0	0	0
-0.146	-13.438	-2.8222	10.739	0	0	0	0
-0.10864	-13.418	-2.8293	10.77	0	0	0	0
-0.048762	-13.392	-2.8342	10.822	0	0	0	0
0.037113	-13.361	-2.8354	10.888	0	0	0	0
0.14858	-13.328	-2.8293	10.956	0	0	0	0
0.28106	-13.295	-2.811	11.018	0	0	0	0
0.42706	-13.262	-2.7756	11.069	0	0	0	0
0.57802	-13.232	-2.7196	11.11	0	0	0	0
0.72651	-13.208	-2.6419	11.144	0	0	0	0
0.86828	-13.193	-2.5443	11.18	0	0	0	0
1.0028	-13.19	-2.431	11.219	0	0	0	0
1.1324	-13.194	-2.3068	11.263	0	0	0	0
1.2613	-13.2	-2.1759	11.309	0	0	0	0
1.3952	-13.206	-2.042	11.351	0	0	0	0
1.5391	-13.212	-1.9077	11.385	0	0	0	0
1.695	-13.22	-1.776	11.405	0	0	0	0
1.8601	-13.236	-1.6512	11.414	0	0	0	0
2.0281	-13.262	-1.5381	11.413	0	0	0	0
2.1935	-13.297	-1.4395	11.404	0.90768	-3.6084	0	0
2.3531	-13.336	-1.3561	11.386	0	0	0	0
2.5073	-13.375	-1.2872	11.365	0	0	0	0
2.6583	-13.408	-1.2306	11.348	0	0	0	0
2.8082	-13.433	-1.183	11.343	0	0	0	0
2.9576	-13.451	-1.1401	11.354	0	0	0	0
3.1051	-13.464	-1.0981	11.383	0	0	0	0
3.2481	-13.472	-1.0538	11.425	0	0	0	0
3.3828	-13.476	-1.0057	11.47	0	0	3.4273	-13.52
3.5054	-13.473	-0.95468	11.507	0	0	0	0
3.6138	-13.464	-0.90303	11.527	0	0	0	0
3.7079	-13.452	-0.8526	11.525	0	0	0	0
3.7889	-13.439	-0.80428	11.502	0	0	0	0
3.8597	-13.429	-0.75819	11.463	0	0	0	0
3.9242	-13.422	-0.71396	11.413	0	0	0	0
3.9874	-13.418	-0.67177	11.363	0	0	0	0
4.0532	-13.418	-0.63313	11.323	0	0	0	0
4.1225	-13.42	-0.60016	11.302	0	0	0	0
4.193	-13.425	-0.57393	11.302	0	0	0	0
4.2612	-13.435	-0.55383	11.317	0	0	0	0
4.3242	-13.447	-0.53758	11.339	0	0	0	0
4.3804	-13.463	-0.52145	11.362	0	0	0	0
4.4283	-13.48	-0.50083	11.386	0	0	0	0
4.4674	-13.498	-0.47116	11.413	0	0	0	0
4.4978	-13.513	-0.4293	11.447	0	0	0	0
4.5214	-13.526	-0.37504	11.492	0	0	0	0
4.5407	-13.536	-0.31157	11.544	0	0	0	0
4.5573	-13.54	-0.24376	11.594	0	0	0	0
4.571	-13.539	-0.17626	11.63	0	0	0	0
4.5796	-13.533	-0.11274	11.646	0	0	0	0
4.5801	-13.522	-0.055468	11.643	0	0	0	0
4.5694	-13.504	-0.004865	11.626	0	0	0	0
4.5451	-13.479	0.040088	11.601	0	0	0	0
4.5054	-13.447	0.0807	11.571	0	0	0	0
4.4489	-13.411	0.11812	11.539	0	0	0	0
4.3752	-13.375	0.15421	11.507	0	0	0	0
4.2857	-13.343	0.1923	11.472	0	0	0	0
4.1844	-13.318	0.23638	11.433	0	0	0	0
4.0768	-13.301	0.28938	11.389	0	0	0	0
3.9682	-13.294	0.35213	11.341	0	0	0	0
3.8614	-13.297	0.42353	11.29	0	0	0	0
3.7559	-13.312	0.50162	11.237	0	0	0	0
3.6482	-13.336	0.58472	11.183	0	0	0	0
3.5342	-13.367	0.67175	11.126	0	0	0	0
3.4117	-13.401	0.76184	11.064	0	0	0	0
3.2808	-13.432	0.85404	10.991	0	0	0	0
3.1441	-13.454	0.94739	10.898	0	0	0	0
3.0049	-13.464	1.0405	10.776	0	0	0	0
2.8684	-13.461	1.1303	10.624	0	0	0	0
2.7406	-13.45	1.2124	10.452	0	0	0	0
2.6271	-13.436	1.282	10.275	1.3375	10.295	0	0
2.5306	-13.424	1.3363	10.109	0	0	0	0
2.4503	-13.416	1.3752	9.9646	0	0	0	0
2.3819	-13.414	1.401	9.8468	0	0	0	0
2.3189	-13.418	1.4175	9.7541	0	0	0	0
2.2545	-13.427	1.4289	9.678	0	0	0	0
2.1821	-13.437	1.4389	9.6072	0	0	0	0
2.0972	-13.447	1.4506	9.5312	0	0	0	0
1.9973	-13.454	1.4663	9.4437	0	0	0	0
1.8835	-13.462	1.4873	9.3448	0	0	0	0
1.7606	-13.471	1.5135	9.2427	0	0	0	0
1.6365	-13.485	1.5432	9.1492	0	0	1.5483	8.9636
1.5202	-13.505	1.5739	9.0725	0	0	0	0
1.4191	-13.528	1.6043	9.013	0	0	0	0
1.3379	-13.552	1.6345	8.9647	0	0	0	0
1.2781	-13.575	1.6657	8.9188	0	0	0	0
1.238	-13.599	1.6978	8.8685	0	0	0	0
1.2134	-13.622	1.7292	8.8115	0	0	0	0
1.1976	-13.644	1.7571	8.7506	0	0	0	0
1.182	-13.658	1.7795	8.6912	0	0	0	0
1.1566	-13.656	1.7956	8.6379	0	0	0	0
1.1126	-13.63	1.8055	8.5917	0	0	0	0
1.0445	-13.579	1.8094	8.5502	0	0	0	0
0.95196	-13.507	1.8072	8.51	0	0	0	0
0.83917	-13.422	1.799	8.4701	0	0	0	0
0.71396	-13.331	1.7848	8.4322	0	0	0	0
0.58541	-13.241	1.7657	8.3987	0	0	0	0
0.46044	-13.154	1.7435	8.3699	0	0	0	0
0.34137	-13.07	1.72	8.3442	0	0	0	0
0.22674	-12.986	1.6968	8.3194	0	0	0	0
0.11432	-12.898	1.6747	8.2942	0	0	0	0
0.003447	-12.803	1.6538	8.2698	0	0	0	0
-0.10532	-12.697	1.6338	8.2494	0	0	0	0
-0.21184	-12.583	1.6144	8.2366	0	0	0	0
-0.31691	-12.459	1.5948	8.2347	0	0	0	0
-0.42205	-12.325	1.5736	8.2466	0	0	0	0
-0.52934	-12.18	1.5494	8.275	0	0	0	0
-0.64053	-12.025	1.5219	8.3209	0	0	0	0
-0.75546	-11.863	1.4922	8.3823	0	0	0	0
-0.87161	-11.703	1.4625	8.4544	0	0	0	0
-0.98583	-11.55	1.4343	8.5318	0	0	0	0
-1.0965	-11.41	1.4073	8.6107	0	0	0	0
-1.2042	-11.279	1.38	8.6899	0	0	0	0
-1.3116	-11.15	1.3505	8.7695	0	0	0	0
-1.4222	-11.015	1.3176	8.8483	0	0	0	0
-1.5383	-10.866	1.2812	8.9252	0	0	0	0
-1.6594	-10.702	1.2419	9.0004	0	0	0	0
-1.783	-10.527	1.2011	9.0754	0	0	0	0
-1.9067	-10.346	1.1607	9.1516	0	0	0	0
-2.0294	-10.163	1.1228	9.2305	0	0	0	0
-2.1513	-9.9777	1.0889	9.3141	0	0	0	0
-2.2734	-9.7902	1.0592	9.403	0	0	0	0
-2.3959	-9.6012	1.0333	9.4961	0	0	0	0
-2.5177	-9.4155	1.0112	9.591	0	0	0	0
-2.6378	-9.2378	0.99336	9.6838	0	0	0	0
-2.7563	-9.0691	0.9804	9.7688	0	0	0	0
-2.8751	-8.9063	0.97218	9.8412	0	0	0	0
-2.9973	-8.7438	0.96797	9.8996	0	0	0	0
-3.126	-8.5761	0.96687	9.9464	0	0	0	0
-3.2631	-8.4002	0.96827	9.9856	0	0	0	0
-3.4076	-8.2162	0.97185	10.023	0	0	0	0
-3.5568	-8.0258	0.97755	10.065	0	0	0	0
-3.7072	-7.8317	0.98514	10.115	0	0	0	0
-3.8551	-7.6377	0.99375	10.173	0	0	0	0
-3.9985	-7.4494	1.0019	10.232	0	0	0	0
-4.1375	-7.2721	1.0081	10.283	0	0	0	0
-4.2757	-7.1077	1.0122	10.322	-4.2515	-7.0371	0	0
-4.4183	-6.9544	1.0143	10.348	0	0	0	0
-4.5699	-6.8085	1.0146	10.363	0	0	0	0
-4.7322	-6.6676	1.0127	10.369	0	0	-4.6413	-6.6402
-4.9026	-6.5314	1.0077	10.366	0	0	0	0
-5.0746	-6.3996	0.99781	10.355	0	0	0	0
-5.2413	-6.2711	0.98162	10.333	0	0	0	0
-5.3981	-6.1443	0.95832	10.299	0	0	0	0
-5.5432	-6.0183	0.92887	10.252	0	0	0	0
-5.6761	-5.8919	0.89585	10.194	0	0	0	0
-5.7975	-5.7624	0.86241	10.132	0	0	0	0
-5.9082	-5.6272	0.8312	10.073	0	0	0	0
-6.0084	-5.4876	0.80383	10.021	0	0	0	0
-6.0969	-5.3499	0.78103	9.9769	0	0	0	0
-6.1732	-5.2204	0.76358	9.9361	0	0	0	0
-6.2393	-5.1015	0.7536	9.8952	0	0	0	0
-6.2989	-4.9918	0.75483	9.8544	0	0	0	0
-6.3564	-4.8885	0.77159	9.817	0	0	0	0
-6.4153	-4.7896	0.80706	9.7849	0	0	0	0
-6.4774	-4.694	0.8623	9.7553	0	0	0	0
-6.5434	-4.6005	0.93641	9.7221	0	0	0	0
-6.6133	-4.5076	1.0267	9.6793	0	0	0	0
-6.6859	-4.4159	1.1288	9.6233	0	0	0	0
-6.7599	-4.3273	1.2363	9.5533	0	0	0	0
-6.8332	-4.2437	1.3428	9.4699	0	0	0	0
-6.9044	-4.166	1.4426	9.3751	0	0	0	0
-6.9728	-4.0934	1.5327	9.2723	0	0	0	0
-7.038	-4.0257	1.6126	9.1655	0	0	0	0
-7.099	-3.9644	1.6833	9.0572	0	0	0	0
-7.1544	-3.9112	1.7478	8.949	0	0	0	0
-7.2032	-3.8665	1.8103	8.8431	0	0	0	0
-7.2456	-3.8281	1.8758	8.7424	0	0	0	0
-7.2818	-3.7928	1.9481	8.6499	0	0	0	0
-7.3114	-3.7573	2.029	8.5644	0	0	0	0
-7.3335	-3.719	2.118	8.482	0	0	0	0
-7.3483	-3.6763	2.2131	8.3992	0	0	0	0
-7.3564	-3.6297	2.3118	8.3131	0	0	0	0
-7.3595	-3.5823	2.4116	8.2206	0	0	0	0
-7.3596	-3.539	2.511	8.1195	0	0	0	0
-7.3588	-3.5036	2.6076	8.009	0	0	0	0
-7.3583	-3.478	2.697	7.8902	0	0	0	0
-7.3589	-3.4611	2.773	7.7652	0	0	0	0
-7.3603	-3.4501	2.8309	7.6393	2.878	7.5708	0	0
-7.3616	-3.4407	2.8696	7.5187	0	0	0	0
-7.3611	-3.4289	2.8921	7.4076	0	0	0	0
-7.356	-3.4116	2.9035	7.3055	0	0	0	0
-7.3427	-3.3873	2.9098	7.2099	0	0	0	0
-7.3174	-3.3564	2.9172	7.1191	0	0	0	0
-7.2761	-3.3213	2.9313	7.0338	0	0	0	0
-7.2155	-3.2865	2.9556	6.9569	0	0	0	0
-7.1343	-3.2586	2.9917	6.8921	0	0	0	0
-7.0334	-3.2443	3.0385	6.8413	0	0	0	0
-6.9164	-3.2476	3.0928	6.803	0	0	0	0
-6.7899	-3.2689	3.1503	6.7743	0	0	3.1636	6.8023
-6.6615	-3.3059	3.2066	6.7538	0	0	0	0
-6.537	-3.3549	3.2576	6.7422	0	0	0	0
-6.4182	-3.4117	3.299	6.7396	0	0	0	0
-6.3037	-3.4714	3.3254	6.7427	0	0	0	0
-6.1905	-3.5303	3.3319	6.7448	0	0	0	0
-6.0748	-3.588	3.3151	6.7391	0	0	0	0
-5.9541	-3.6474	3.2744	6.7211	0	0	0	0
-5.8277	-3.7128	3.2113	6.6887	0	0	0	0
-5.6981	-3.7881	3.1295	6.644	0	0	0	0
-5.5694	-3.8752	3.0336	6.593	0	0	0	0
-5.4463	-3.9717	2.9311	6.5427	0	0	0	0
-5.3326	-4.0703	2.8307	6.4953	0	0	0	0
-5.2299	-4.1612	2.7396	6.445	0	0	0	0
-5.138	-4.2374	2.6612	6.3838	0	0	0	0
-5.0559	-4.2961	2.5954	6.3085	0	0	0	0
-4.9845	-4.3392	2.54	6.2233	0	0	0	0
-4.9265	-4.3715	2.4926	6.1365	0	0	0	0
-4.8827	-4.4017	2.4509	6.0565	0	0	0	0
-4.8439	-4.443	2.4122	5.9885	0	0	0	0
-4.7847	-4.515	2.3733	5.9339	0	0	0	0
-4.6599	-4.6475	2.331	5.8918	0	0	0	0
-4.4053	-4.8855	2.2837	5.8607	0	0	0	0
-3.9438	-5.2862	2.2309	5.8386	0	0	0	0
-3.2022	-5.9063	2.1735	5.8232	0	0	0	0
-2.1437	-6.7761	2.1147	5.8128	0	0	0	0
-0.81832	-7.8592	2.0597	5.8071	0	0	0	0
0.60223	-9.0214	2.0148	5.8068	3.8143	-11.611	0	0
1.885	-10.078	1.9842	5.8134	0	0	3.8078	-11.623
