## Supplementary material for "How to control unpredictable others in court-net sports": International match data: n6_7_2.txt

-0.90219	-12.21	3.6035	9.964	0	0	-0.90301	-12.176
-0.93955	-12.12	3.5998	9.9633	0	0	0	0
-0.97195	-12.036	3.5921	9.945	0	0	0	0
-1.0008	-11.962	3.5816	9.9045	0	0	0	0
-1.0269	-11.9	3.5696	9.8384	0	0	0	0
-1.0504	-11.853	3.5573	9.7464	0	0	0	0
-1.0714	-11.822	3.5454	9.6317	0	0	0	0
-1.0911	-11.807	3.5343	9.5014	0	0	0	0
-1.1112	-11.806	3.5244	9.3665	0	0	0	0
-1.1335	-11.816	3.5166	9.241	0	0	0	0
-1.1589	-11.831	3.5122	9.1389	0	0	0	0
-1.1873	-11.848	3.5123	9.0716	0	0	0	0
-1.2177	-11.865	3.5176	9.045	0	0	0	0
-1.2479	-11.883	3.5274	9.0573	0	0	0	0
-1.2753	-11.902	3.5398	9.0989	0	0	0	0
-1.2978	-11.925	3.5526	9.1557	0	0	0	0
-1.3144	-11.952	3.5642	9.214	0	0	0	0
-1.3254	-11.984	3.5731	9.2626	0	0	0	0
-1.3324	-12.019	3.5789	9.2931	0	0	0	0
-1.337	-12.057	3.581	9.299	0	0	0	0
-1.3405	-12.1	3.579	9.2736	0	0	0	0
-1.3434	-12.147	3.5722	9.2102	0	0	0	0
-1.3454	-12.201	3.5601	9.1041	3.5716	9.2498	0	0
-1.3455	-12.265	3.5424	8.958	0	0	0	0
-1.342	-12.341	3.5204	8.7874	0	0	0	0
-1.3335	-12.431	3.4962	8.6185	0	0	0	0
-1.3193	-12.532	3.4723	8.4762	0	0	0	0
-1.2997	-12.638	3.4509	8.373	0	0	0	0
-1.2763	-12.74	3.4334	8.3085	0	0	0	0
-1.2521	-12.83	3.4206	8.2749	0	0	0	0
-1.2304	-12.903	3.4125	8.2627	0	0	0	0
-1.2136	-12.956	3.4082	8.263	0	0	0	0
-1.202	-12.99	3.4067	8.2691	0	0	0	0
-1.1946	-13.014	3.407	8.2767	0	0	0	0
-1.1895	-13.033	3.4087	8.2836	0	0	0	0
-1.1849	-13.057	3.4112	8.2892	0	0	0	0
-1.1794	-13.091	3.4147	8.2938	0	0	0	0
-1.172	-13.138	3.4189	8.2985	0	0	0	0
-1.1626	-13.2	3.424	8.3045	0	0	3.4166	8.2569
-1.1511	-13.271	3.4303	8.3129	0	0	0	0
-1.1376	-13.348	3.4383	8.3243	0	0	0	0
-1.1223	-13.422	3.4483	8.3381	0	0	0	0
-1.1053	-13.488	3.4597	8.3516	0	0	0	0
-1.0875	-13.545	3.4703	8.3593	0	0	0	0
-1.0703	-13.591	3.4771	8.355	0	0	0	0
-1.0568	-13.625	3.4772	8.3339	0	0	0	0
-1.0508	-13.646	3.4689	8.2957	0	0	0	0
-1.0566	-13.656	3.4521	8.2437	0	0	0	0
-1.0778	-13.657	3.4284	8.1828	0	0	0	0
-1.117	-13.652	3.3993	8.1175	0	0	0	0
-1.1744	-13.643	3.3656	8.0536	0	0	0	0
-1.2475	-13.632	3.3266	7.9988	0	0	0	0
-1.3314	-13.623	3.2819	7.9625	0	0	0	0
-1.42	-13.619	3.2317	7.9517	0	0	0	0
-1.5083	-13.623	3.1768	7.9677	0	0	0	0
-1.5922	-13.637	3.1172	8.0037	0	0	0	0
-1.6695	-13.659	3.0528	8.0444	0	0	0	0
-1.7394	-13.686	2.9827	8.072	0	0	0	0
-1.8043	-13.71	2.906	8.0774	0	0	0	0
-1.8691	-13.728	2.8239	8.0672	0	0	0	0
-1.9413	-13.736	2.7404	8.0597	0	0	0	0
-2.0285	-13.735	2.661	8.0736	-1.9281	-13.719	0	0
-2.1356	-13.725	2.5895	8.1173	0	0	0	0
-2.2621	-13.708	2.5272	8.1861	0	0	0	0
-2.4015	-13.689	2.4742	8.2666	0	0	0	0
-2.5445	-13.676	2.4302	8.3454	0	0	0	0
-2.6815	-13.674	2.3942	8.4165	0	0	0	0
-2.8055	-13.68	2.3654	8.4829	0	0	0	0
-2.9116	-13.692	2.3429	8.5537	0	0	0	0
-2.997	-13.702	2.3252	8.6413	0	0	0	0
-3.0621	-13.707	2.3104	8.7572	0	0	0	0
-3.1103	-13.706	2.2966	8.9042	0	0	0	0
-3.1473	-13.699	2.2817	9.0751	0	0	0	0
-3.1796	-13.688	2.2637	9.2591	0	0	0	0
-3.2139	-13.673	2.2411	9.4478	0	0	0	0
-3.2554	-13.655	2.2143	9.6316	0	0	0	0
-3.3074	-13.633	2.1852	9.7975	0	0	-3.2517	-13.634
-3.3701	-13.608	2.1562	9.9353	0	0	0	0
-3.4406	-13.582	2.1286	10.042	0	0	0	0
-3.5145	-13.558	2.1029	10.12	0	0	0	0
-3.5887	-13.539	2.0782	10.175	0	0	0	0
-3.662	-13.527	2.0542	10.212	0	0	0	0
-3.7343	-13.526	2.0302	10.243	0	0	0	0
-3.8048	-13.539	2.0061	10.278	0	0	0	0
-3.8715	-13.572	1.9825	10.325	0	0	0	0
-3.9327	-13.624	1.9609	10.384	0	0	0	0
-3.9877	-13.694	1.9438	10.448	0	0	0	0
-4.0365	-13.773	1.9336	10.514	0	0	0	0
-4.0803	-13.852	1.9332	10.58	0	0	0	0
-4.1205	-13.921	1.9445	10.651	0	0	0	0
-4.1585	-13.978	1.9678	10.731	0	0	0	0
-4.1939	-14.022	2.0006	10.822	0	0	0	0
-4.2249	-14.057	2.0379	10.922	0	0	0	0
-4.2493	-14.082	2.0746	11.029	0	0	0	0
-4.2665	-14.098	2.1057	11.141	0	0	0	0
-4.2767	-14.107	2.1275	11.262	0	0	0	0
-4.2813	-14.112	2.1369	11.389	0	0	0	0
-4.2812	-14.112	2.1328	11.52	0	0	0	0
-4.2771	-14.11	2.1175	11.65	0	0	0	0
-4.2685	-14.105	2.0965	11.777	0	0	0	0
-4.254	-14.098	2.077	11.901	0	0	0	0
-4.2313	-14.086	2.0647	12.023	0	0	0	0
-4.1976	-14.069	2.0624	12.143	0	0	0	0
-4.1501	-14.047	2.0686	12.264	0	0	0	0
-4.0864	-14.021	2.0795	12.389	0	0	0	0
-4.0044	-13.992	2.0911	12.509	0	0	0	0
-3.9036	-13.96	2.1015	12.616	0	0	0	0
-3.787	-13.923	2.1109	12.703	0	0	0	0
-3.6611	-13.884	2.1207	12.774	0	0	0	0
-3.5331	-13.843	2.1317	12.839	0	0	0	0
-3.4081	-13.804	2.1435	12.913	0	0	0	0
-3.2886	-13.77	2.1548	13.009	0	0	0	0
-3.1748	-13.742	2.1634	13.132	0	0	0	0
-3.0647	-13.72	2.1668	13.275	0	0	0	0
-2.9548	-13.703	2.1628	13.419	0	0	0	0
-2.8418	-13.69	2.1496	13.543	0	0	0	0
-2.725	-13.678	2.1278	13.634	0	0	0	0
-2.6078	-13.666	2.1004	13.693	0	0	0	0
-2.4966	-13.653	2.072	13.726	0	0	0	0
-2.3979	-13.64	2.0461	13.747	0	0	0	0
-2.3158	-13.628	2.0233	13.765	0	0	0	0
-2.2509	-13.617	2.0017	13.788	0	0	0	0
-2.2016	-13.609	1.9786	13.819	0	0	0	0
-2.1648	-13.603	1.9521	13.856	0	0	0	0
-2.1366	-13.6	1.923	13.899	0	0	0	0
-2.113	-13.597	1.8947	13.944	1.8257	13.887	0	0
-2.0905	-13.595	1.8716	13.991	0	0	0	0
-2.0669	-13.592	1.8558	14.039	0	0	0	0
-2.0406	-13.588	1.8468	14.085	0	0	0	0
-2.0113	-13.581	1.8425	14.122	0	0	0	0
-1.9797	-13.572	1.8395	14.15	0	0	0	0
-1.9471	-13.56	1.8341	14.172	0	0	0	0
-1.9157	-13.548	1.8227	14.195	0	0	0	0
-1.8876	-13.537	1.8024	14.228	0	0	0	0
-1.8642	-13.532	1.7729	14.272	0	0	0	0
-1.8453	-13.535	1.7365	14.321	0	0	1.6674	14.408
-1.8299	-13.549	1.6967	14.366	0	0	0	0
-1.8168	-13.573	1.6557	14.402	0	0	0	0
-1.8052	-13.605	1.6132	14.43	0	0	0	0
-1.7947	-13.64	1.566	14.454	0	0	0	0
-1.7854	-13.673	1.5105	14.477	0	0	0	0
-1.7772	-13.702	1.4444	14.504	0	0	0	0
-1.7701	-13.724	1.3687	14.533	0	0	0	0
-1.7646	-13.738	1.2878	14.562	0	0	0	0
-1.7619	-13.744	1.2076	14.583	0	0	0	0
-1.7635	-13.739	1.134	14.59	0	0	0	0
-1.7719	-13.725	1.0713	14.579	0	0	0	0
-1.7899	-13.705	1.0226	14.549	0	0	0	0
-1.8201	-13.682	0.9901	14.501	0	0	0	0
-1.8634	-13.66	0.97312	14.443	0	0	0	0
-1.9182	-13.643	0.96786	14.382	0	0	0	0
-1.9805	-13.634	0.96887	14.326	0	0	0	0
-2.0449	-13.634	0.97078	14.278	0	0	0	0
-2.1066	-13.642	0.96919	14.236	0	0	0	0
-2.1623	-13.658	0.96119	14.199	0	0	0	0
-2.2115	-13.677	0.94586	14.162	0	0	0	0
-2.2553	-13.695	0.92423	14.118	0	0	0	0
-2.2965	-13.707	0.89916	14.067	0	0	0	0
-2.3386	-13.709	0.87465	14.01	0	0	0	0
-2.3861	-13.697	0.85409	13.955	-2.3295	-13.711	0	0
-2.4428	-13.672	0.8386	13.904	0	0	0	0
-2.5094	-13.637	0.82764	13.86	0	0	0	0
-2.5834	-13.6	0.82096	13.824	0	0	0	0
-2.6594	-13.566	0.81898	13.797	0	0	0	0
-2.7313	-13.54	0.82158	13.781	0	0	0	0
-2.7934	-13.524	0.82769	13.774	0	0	0	0
-2.842	-13.515	0.83584	13.774	0	0	0	0
-2.8761	-13.511	0.84487	13.777	0	0	0	0
-2.8978	-13.51	0.85461	13.782	0	0	0	0
-2.9107	-13.511	0.86614	13.786	0	0	0	0
-2.9187	-13.513	0.88146	13.787	0	0	0	0
-2.925	-13.515	0.90266	13.782	0	0	0	0
-2.9316	-13.518	0.93097	13.769	0	0	0	0
-2.9398	-13.523	0.96592	13.745	0	0	0	0
-2.9503	-13.53	1.005	13.709	0	0	0	0
-2.9641	-13.541	1.045	13.662	0	0	0	0
-2.9822	-13.557	1.0835	13.601	0	0	-2.9567	-13.515
-3.0054	-13.576	1.1199	13.525	0	0	0	0
-3.033	-13.598	1.1551	13.426	0	0	0	0
-3.0629	-13.622	1.1903	13.298	0	0	0	0
-3.0924	-13.644	1.2253	13.146	0	0	0	0
-3.1193	-13.663	1.2582	12.987	0	0	0	0
-3.1428	-13.679	1.2862	12.841	0	0	0	0
-3.1627	-13.691	1.3083	12.722	0	0	0	0
-3.1791	-13.7	1.3258	12.633	0	0	0	0
-3.1919	-13.709	1.3414	12.569	0	0	0	0
-3.2012	-13.718	1.3591	12.524	0	0	0	0
-3.2072	-13.726	1.3834	12.491	0	0	0	0
-3.2105	-13.734	1.4197	12.463	0	0	0	0
-3.2116	-13.741	1.4728	12.441	0	0	0	0
-3.2108	-13.746	1.5451	12.424	0	0	0	0
-3.2069	-13.749	1.6361	12.413	0	0	0	0
-3.198	-13.75	1.7423	12.411	0	0	0	0
-3.1811	-13.748	1.8586	12.416	0	0	0	0
-3.1533	-13.743	1.9793	12.428	0	0	0	0
-3.1122	-13.736	2.0985	12.441	0	0	0	0
-3.057	-13.727	2.2106	12.452	0	0	0	0
-2.9879	-13.717	2.3103	12.456	0	0	0	0
-2.9054	-13.707	2.3945	12.449	0	0	0	0
-2.8113	-13.698	2.4636	12.429	0	0	0	0
-2.7093	-13.69	2.5214	12.397	0	0	0	0
-2.6041	-13.684	2.5729	12.359	0	0	0	0
-2.5002	-13.679	2.6232	12.325	0	0	0	0
-2.3996	-13.673	2.6761	12.301	0	0	0	0
-2.3024	-13.667	2.7342	12.291	0	0	0	0
-2.2079	-13.661	2.7982	12.295	0	0	0	0
-2.1157	-13.656	2.867	12.315	0	0	0	0
-2.0253	-13.652	2.9382	12.349	0	0	0	0
-1.9353	-13.651	3.0095	12.396	0	0	0	0
-1.8445	-13.651	3.0794	12.453	3.094	12.302	0	0
-1.7528	-13.652	3.1469	12.511	0	0	0	0
-1.662	-13.653	3.2108	12.56	0	0	0	0
-1.5756	-13.655	3.2697	12.591	0	0	0	0
-1.498	-13.658	3.3214	12.599	0	0	0	0
-1.4322	-13.665	3.3647	12.581	0	0	0	0
-1.3787	-13.677	3.3987	12.54	0	0	0	0
-1.3357	-13.694	3.4238	12.482	0	0	0	0
-1.3004	-13.714	3.4407	12.419	0	0	0	0
-1.2703	-13.735	3.451	12.362	0	0	0	0
-1.2438	-13.753	3.4564	12.318	0	0	0	0
-1.22	-13.766	3.4587	12.29	0	0	0	0
-1.1979	-13.776	3.4594	12.275	0	0	0	0
-1.1775	-13.781	3.4598	12.268	0	0	0	0
-1.1605	-13.785	3.4603	12.268	0	0	0	0
-1.1491	-13.788	3.4607	12.271	0	0	0	0
-1.1455	-13.793	3.4601	12.274	0	0	0	0
-1.1495	-13.8	3.4571	12.277	0	0	0	0
-1.1594	-13.813	3.4494	12.278	0	0	0	0
-1.1729	-13.832	3.4347	12.277	0	0	0	0
-1.1884	-13.86	3.411	12.273	0	0	0	0
-1.2048	-13.893	3.3778	12.266	0	0	3.4073	12.228
-1.2215	-13.927	3.337	12.256	0	0	0	0
-1.2381	-13.96	3.2917	12.244	0	0	0	0
-1.2541	-13.988	3.2451	12.231	0	0	0	0
-1.2688	-14.01	3.2	12.22	0	0	0	0
-1.2816	-14.024	3.1585	12.212	0	0	0	0
-1.2931	-14.033	3.1212	12.208	0	0	0	0
-1.3047	-14.038	3.0874	12.204	0	0	0	0
-1.3186	-14.041	3.0559	12.192	0	0	0	0
-1.3368	-14.045	3.0253	12.161	0	0	0	0
-1.3602	-14.051	2.9952	12.103	0	0	0	0
-1.3876	-14.06	2.9652	12.016	0	0	0	0
-1.4154	-14.072	2.9358	11.902	0	0	0	0
-1.4391	-14.085	2.9076	11.771	0	0	0	0
-1.4549	-14.098	2.8806	11.639	0	0	0	0
-1.4611	-14.108	2.8522	11.525	0	0	0	0
-1.4583	-14.113	2.8178	11.442	0	0	0	0
-1.4488	-14.113	2.7728	11.398	-1.4368	-14.075	0	0
-1.4353	-14.106	2.7152	11.392	0	0	0	0
-1.4202	-14.089	2.6462	11.417	0	0	0	0
-1.4056	-14.059	2.569	11.46	0	0	0	0
-1.3934	-14.016	2.4866	11.509	0	0	0	0
-1.3841	-13.96	2.4024	11.55	0	0	0	0
-1.3776	-13.894	2.3199	11.576	0	0	0	0
-1.3731	-13.824	2.2414	11.585	0	0	0	0
-1.3703	-13.757	2.1679	11.577	0	0	0	0
-1.3685	-13.698	2.0998	11.554	0	0	0	0
-1.367	-13.651	2.0369	11.519	0	0	0	0
-1.3656	-13.617	1.9796	11.48	0	0	0	0
-1.3649	-13.596	1.9284	11.442	0	0	0	0
-1.3658	-13.584	1.8837	11.412	0	0	0	0
-1.3689	-13.579	1.845	11.394	0	0	0	0
-1.3743	-13.577	1.8112	11.396	0	0	0	0
-1.381	-13.575	1.7803	11.419	0	0	0	0
-1.3873	-13.57	1.7495	11.462	0	0	0	0
-1.3915	-13.563	1.7165	11.519	0	0	0	0
-1.3925	-13.552	1.6797	11.582	0	0	0	0
-1.3896	-13.538	1.6385	11.646	0	0	-1.3888	-13.495
-1.3825	-13.523	1.5929	11.706	0	0	0	0
-1.3712	-13.505	1.5437	11.757	0	0	0	0
-1.3562	-13.486	1.4925	11.792	0	0	0	0
-1.3389	-13.463	1.4403	11.807	0	0	0	0
-1.3205	-13.436	1.3882	11.803	0	0	0	0
-1.3024	-13.406	1.3375	11.782	0	0	0	0
-1.2851	-13.376	1.2899	11.751	0	0	0	0
-1.2689	-13.348	1.2467	11.715	0	0	0	0
-1.2542	-13.323	1.2083	11.678	0	0	0	0
-1.2415	-13.303	1.1748	11.643	0	0	0	0
-1.2311	-13.286	1.1457	11.612	0	0	0	0
-1.223	-13.275	1.1193	11.585	0	0	0	0
-1.2166	-13.271	1.0928	11.561	0	0	0	0
-1.2106	-13.275	1.063	11.535	0	0	0	0
-1.2029	-13.285	1.0264	11.503	0	0	0	0
-1.1911	-13.299	0.98003	11.457	0	0	0	0
-1.1728	-13.317	0.92227	11.396	0	0	0	0
-1.1465	-13.338	0.85385	11.321	0	0	0	0
-1.1122	-13.364	0.77759	11.237	0	0	0	0
-1.071	-13.394	0.69771	11.149	0	0	0	0
-1.0252	-13.429	0.61884	11.056	0	0	0	0
-0.97727	-13.468	0.54479	10.958	0	0	0	0
-0.92966	-13.509	0.47784	10.85	0	0	0	0
-0.88511	-13.549	0.41818	10.734	0	0	0	0
-0.84616	-13.587	0.36412	10.61	0	0	0	0
-0.81411	-13.62	0.31354	10.483	0	0	0	0
-0.78848	-13.648	0.26546	10.355	0	0	0	0
-0.76746	-13.671	0.22016	10.224	0	0	0	0
-0.74906	-13.69	0.17802	10.089	0	0	0	0
-0.73193	-13.704	0.13868	9.9473	0	0	0	0
-0.71532	-13.713	0.10098	9.7993	0	0	0	0
-0.69861	-13.715	0.063563	9.6478	0	0	0	0
-0.68111	-13.712	0.026149	9.4981	0	0	0	0
-0.66253	-13.705	-0.009323	9.3574	0	0	0	0
-0.64321	-13.694	-0.039096	9.2303	0	0	0	0
-0.62384	-13.684	-0.059162	9.1146	0	0	0	0
-0.60493	-13.674	-0.066808	9.0004	0	0	0	0
-0.58664	-13.667	-0.061133	8.8742	0	0	0	0
-0.56887	-13.663	-0.042942	8.7275	0	0	0	0
-0.55161	-13.66	-0.014663	8.5634	0	0	0	0
-0.5352	-13.659	0.02037	8.3932	0	0	0	0
-0.52036	-13.658	0.059123	8.2278	0	0	0	0
-0.50757	-13.658	0.09879	8.0739	0	0	0	0
-0.49654	-13.658	0.13572	7.9366	0	0	0	0
-0.48634	-13.655	0.16567	7.8181	0.20872	7.8014	0	0
-0.47596	-13.649	0.18565	7.7165	0	0	0	0
-0.46468	-13.639	0.19506	7.6273	0	0	0	0
-0.45231	-13.624	0.1955	7.5458	0	0	0	0
-0.43949	-13.603	0.18997	7.4682	0	0	0	0
-0.4274	-13.581	0.18195	7.3914	0	0	0	0
-0.41694	-13.559	0.17443	7.3127	0	0	0	0
-0.40802	-13.543	0.16947	7.2304	0	0	0	0
-0.39965	-13.534	0.16832	7.1457	0	0	0	0
-0.39064	-13.534	0.1714	7.0619	0	0	0.16169	7.0727
-0.38022	-13.544	0.17831	6.9843	0	0	0	0
-0.36847	-13.563	0.188	6.9189	0	0	0	0
-0.35607	-13.591	0.19901	6.8696	0	0	0	0
-0.34337	-13.625	0.20962	6.8374	0	0	0	0
-0.32952	-13.662	0.21836	6.8203	0	0	0	0
-0.31243	-13.699	0.22447	6.814	0	0	0	0
-0.29011	-13.734	0.22795	6.8132	0	0	0	0
-0.26242	-13.766	0.22925	6.8125	0	0	0	0
-0.23155	-13.79	0.22894	6.8064	0	0	0	0
-0.20102	-13.801	0.22763	6.7895	0	0	0	0
-0.17402	-13.793	0.22597	6.7576	0	0	0	0
-0.15245	-13.766	0.22468	6.7086	0	0	0	0
-0.13733	-13.719	0.22464	6.6448	0	0	0	0
-0.12978	-13.65	0.2267	6.5722	0	0	0	0
-0.13116	-13.56	0.23137	6.4987	0	0	0	0
-0.14207	-13.453	0.23845	6.4317	0	0	0	0
-0.16121	-13.336	0.24683	6.3766	0	0	0	0
-0.18535	-13.223	0.25457	6.3358	0	0	0	0
-0.21035	-13.123	0.25968	6.3097	0	0	0	0
-0.23279	-13.041	0.26144	6.298	0	0	0	0
-0.25128	-12.972	0.26093	6.3016	0	0	0	0
-0.26707	-12.905	0.26001	6.3232	0	0	0	0
-0.28367	-12.831	0.26037	6.3669	0	0	0	0
-0.30598	-12.743	0.26317	6.4362	0	0	0	0
-0.33874	-12.639	0.26902	6.5309	0	0	0	0
-0.38401	-12.52	0.27785	6.6447	0	0	0	0
-0.43773	-12.384	0.28932	6.7656	0	0	0	0
-0.48607	-12.232	0.3036	6.88	0	0	0	0
-0.50275	-12.066	0.32159	6.9759	0	0	0	0
-0.44905	-11.891	0.34426	7.0451	0	0	0	0
-0.27784	-11.717	0.37175	7.0843	0	0	0	0
0.056984	-11.554	0.40268	7.0968	0	0	0	0
0.58237	-11.411	0.43411	7.0921	0	0	0	0
1.2756	-11.299	0.46253	7.0808	0	0	0	0
2.042	-11.22	0.4855	7.0703	3.8442	-11.147	0	0
2.748	-11.172	0.50265	7.0638	0	0	3.8395	-11.157
