## Supplementary material for "How to control unpredictable others in court-net sports": International match data: n6_7_3.txt

-1.51	-12.131	3.7668	11.004	0	0	-1.5028	-12.103
-1.5148	-12.057	3.7739	10.977	0	0	0	0
-1.5129	-11.992	3.7836	10.929	0	0	0	0
-1.5044	-11.936	3.7969	10.858	0	0	0	0
-1.4906	-11.891	3.8136	10.772	0	0	0	0
-1.4733	-11.856	3.8324	10.683	0	0	0	0
-1.4547	-11.833	3.8507	10.611	0	0	0	0
-1.4367	-11.822	3.8659	10.563	0	0	0	0
-1.4215	-11.823	3.8762	10.538	0	0	0	0
-1.4117	-11.837	3.8822	10.529	0	0	0	0
-1.4095	-11.863	3.8859	10.53	0	0	0	0
-1.4153	-11.899	3.8909	10.537	0	0	0	0
-1.4273	-11.94	3.9015	10.548	0	0	0	0
-1.4431	-11.981	3.9226	10.564	0	0	0	0
-1.4606	-12.017	3.9585	10.585	0	0	0	0
-1.4784	-12.047	4.0113	10.613	0	0	0	0
-1.4961	-12.071	4.0812	10.647	0	0	0	0
-1.5137	-12.09	4.1668	10.683	0	0	0	0
-1.5314	-12.105	4.2654	10.713	0	0	0	0
-1.5501	-12.118	4.3729	10.731	0	0	0	0
-1.5702	-12.129	4.4847	10.728	0	0	0	0
-1.5923	-12.142	4.5964	10.705	0	0	0	0
-1.616	-12.159	4.7046	10.663	0	0	0	0
-1.6407	-12.183	4.8058	10.608	4.759	10.549	0	0
-1.6652	-12.221	4.8956	10.549	0	0	0	0
-1.689	-12.274	4.969	10.494	0	0	0	0
-1.7122	-12.344	5.0232	10.451	0	0	0	0
-1.7348	-12.425	5.0596	10.424	0	0	0	0
-1.7562	-12.511	5.0822	10.414	0	0	0	0
-1.7748	-12.591	5.0955	10.42	0	0	0	0
-1.7891	-12.657	5.103	10.436	0	0	0	0
-1.7986	-12.704	5.1071	10.459	0	0	0	0
-1.8045	-12.73	5.1099	10.481	0	0	0	0
-1.8086	-12.739	5.1128	10.5	0	0	0	0
-1.8132	-12.738	5.1168	10.514	0	0	0	0
-1.8205	-12.736	5.122	10.524	0	0	0	0
-1.8317	-12.739	5.1277	10.529	0	0	0	0
-1.8468	-12.755	5.1327	10.532	0	0	0	0
-1.8646	-12.786	5.1363	10.531	0	0	5.1199	10.478
-1.8835	-12.833	5.1379	10.527	0	0	0	0
-1.9014	-12.891	5.1366	10.518	0	0	0	0
-1.9171	-12.954	5.132	10.503	0	0	0	0
-1.9302	-13.014	5.1233	10.482	0	0	0	0
-1.9412	-13.068	5.1102	10.457	0	0	0	0
-1.9518	-13.11	5.0939	10.43	0	0	0	0
-1.9643	-13.139	5.0767	10.412	0	0	0	0
-1.9816	-13.155	5.0621	10.411	0	0	0	0
-2.0069	-13.16	5.0521	10.432	0	0	0	0
-2.0438	-13.156	5.0469	10.47	0	0	0	0
-2.0948	-13.148	5.0447	10.515	0	0	0	0
-2.1606	-13.14	5.0427	10.555	0	0	0	0
-2.2397	-13.137	5.0371	10.584	0	0	0	0
-2.3293	-13.14	5.0233	10.6	0	0	0	0
-2.4258	-13.152	4.9961	10.604	0	0	0	0
-2.5262	-13.172	4.9508	10.601	0	0	0	0
-2.6276	-13.199	4.8846	10.595	0	0	0	0
-2.7271	-13.231	4.7974	10.593	0	0	0	0
-2.8215	-13.264	4.6929	10.602	0	0	0	0
-2.9084	-13.296	4.577	10.628	0	0	0	0
-2.9873	-13.33	4.4571	10.673	0	0	0	0
-3.0604	-13.366	4.3407	10.738	0	0	0	0
-3.1324	-13.406	4.2339	10.821	0	0	0	0
-3.2087	-13.449	4.1405	10.914	0	0	0	0
-3.293	-13.492	4.0613	11.011	-3.2379	-13.45	0	0
-3.386	-13.528	3.9945	11.099	0	0	0	0
-3.4856	-13.554	3.9354	11.172	0	0	0	0
-3.5875	-13.567	3.8783	11.224	0	0	0	0
-3.6876	-13.566	3.8176	11.261	0	0	0	0
-3.7829	-13.555	3.7488	11.287	0	0	0	0
-3.8709	-13.538	3.6679	11.311	0	0	0	0
-3.9492	-13.522	3.5722	11.335	0	0	0	0
-4.0155	-13.508	3.4611	11.36	0	0	0	0
-4.0688	-13.497	3.3375	11.386	0	0	0	0
-4.1097	-13.488	3.2094	11.415	0	0	0	0
-4.1401	-13.48	3.0878	11.453	0	0	0	0
-4.1632	-13.475	2.9837	11.503	0	0	0	0
-4.1826	-13.474	2.904	11.56	0	0	0	0
-4.202	-13.476	2.8499	11.619	0	0	0	0
-4.2241	-13.48	2.8176	11.674	0	0	0	0
-4.2504	-13.483	2.8001	11.725	0	0	0	0
-4.2809	-13.483	2.7898	11.772	0	0	-4.2773	-13.45
-4.3147	-13.479	2.7799	11.818	0	0	0	0
-4.3507	-13.47	2.7657	11.862	0	0	0	0
-4.3873	-13.458	2.7455	11.907	0	0	0	0
-4.4229	-13.442	2.7205	11.949	0	0	0	0
-4.4569	-13.424	2.6933	11.984	0	0	0	0
-4.4896	-13.402	2.6667	12.009	0	0	0	0
-4.522	-13.38	2.6429	12.024	0	0	0	0
-4.5554	-13.36	2.6231	12.03	0	0	0	0
-4.5911	-13.345	2.6071	12.031	0	0	0	0
-4.6307	-13.335	2.5943	12.029	0	0	0	0
-4.6742	-13.33	2.5836	12.026	0	0	0	0
-4.7204	-13.329	2.574	12.022	0	0	0	0
-4.7672	-13.331	2.5659	12.019	0	0	0	0
-4.8126	-13.336	2.5609	12.016	0	0	0	0
-4.855	-13.341	2.5617	12.016	0	0	0	0
-4.8924	-13.346	2.5709	12.016	0	0	0	0
-4.9228	-13.349	2.5916	12.02	0	0	0	0
-4.9434	-13.351	2.6267	12.025	0	0	0	0
-4.951	-13.348	2.678	12.033	0	0	0	0
-4.9419	-13.341	2.7443	12.044	0	0	0	0
-4.9126	-13.327	2.8209	12.056	0	0	0	0
-4.8606	-13.308	2.9008	12.069	0	0	0	0
-4.7849	-13.281	2.9771	12.081	0	0	0	0
-4.686	-13.248	3.0448	12.092	0	0	0	0
-4.5663	-13.209	3.1013	12.101	0	0	0	0
-4.4302	-13.168	3.1464	12.108	0	0	0	0
-4.2838	-13.129	3.1821	12.114	0	0	0	0
-4.1333	-13.098	3.2115	12.118	0	0	0	0
-3.9832	-13.075	3.2393	12.123	3.2221	12.073	0	0
-3.8364	-13.06	3.2705	12.128	0	0	0	0
-3.6943	-13.049	3.3097	12.134	0	0	0	0
-3.5582	-13.043	3.3584	12.141	0	0	0	0
-3.4308	-13.041	3.4146	12.15	0	0	0	0
-3.315	-13.043	3.4734	12.159	0	0	0	0
-3.2123	-13.05	3.5287	12.168	0	0	0	0
-3.1229	-13.063	3.5754	12.175	0	0	0	0
-3.0454	-13.082	3.6107	12.181	0	0	0	0
-2.9774	-13.105	3.6347	12.184	0	0	0	0
-2.9162	-13.129	3.6498	12.187	0	0	0	0
-2.8589	-13.153	3.6594	12.189	0	0	0	0
-2.8036	-13.172	3.6663	12.191	0	0	0	0
-2.7495	-13.187	3.6725	12.194	0	0	0	0
-2.6969	-13.199	3.6788	12.198	0	0	0	0
-2.6464	-13.211	3.6852	12.202	0	0	3.6795	12.144
-2.598	-13.227	3.6906	12.207	0	0	0	0
-2.5508	-13.252	3.6941	12.209	0	0	0	0
-2.5035	-13.291	3.6949	12.207	0	0	0	0
-2.4554	-13.346	3.692	12.198	0	0	0	0
-2.407	-13.415	3.6847	12.177	0	0	0	0
-2.3602	-13.49	3.6726	12.139	0	0	0	0
-2.3178	-13.564	3.6561	12.084	0	0	0	0
-2.2822	-13.629	3.6373	12.014	0	0	0	0
-2.2542	-13.678	3.62	11.935	0	0	0	0
-2.2338	-13.713	3.6085	11.857	0	0	0	0
-2.2201	-13.733	3.6061	11.786	0	0	0	0
-2.2125	-13.742	3.6143	11.724	0	0	0	0
-2.2106	-13.74	3.6329	11.675	0	0	0	0
-2.2137	-13.73	3.6595	11.643	0	0	0	0
-2.2205	-13.715	3.6899	11.629	0	0	0	0
-2.2298	-13.699	3.7175	11.631	0	0	0	0
-2.2397	-13.688	3.7347	11.642	0	0	0	0
-2.249	-13.685	3.7342	11.654	0	0	0	0
-2.2571	-13.693	3.7116	11.662	0	0	0	0
-2.2642	-13.712	3.666	11.668	0	0	0	0
-2.2711	-13.737	3.5998	11.675	0	0	0	0
-2.2799	-13.764	3.5169	11.687	0	0	0	0
-2.2931	-13.79	3.4214	11.707	0	0	0	0
-2.3145	-13.814	3.3163	11.734	0	0	0	0
-2.3474	-13.834	3.2053	11.765	-2.2877	-13.768	0	0
-2.3939	-13.851	3.0928	11.799	0	0	0	0
-2.4535	-13.864	2.9837	11.831	0	0	0	0
-2.5229	-13.874	2.8821	11.856	0	0	0	0
-2.5968	-13.88	2.7898	11.869	0	0	0	0
-2.669	-13.882	2.7073	11.871	0	0	0	0
-2.7344	-13.883	2.6353	11.863	0	0	0	0
-2.7898	-13.881	2.5751	11.854	0	0	0	0
-2.8335	-13.878	2.5273	11.854	0	0	0	0
-2.8652	-13.875	2.4905	11.874	0	0	0	0
-2.8856	-13.872	2.4613	11.917	0	0	0	0
-2.8969	-13.871	2.4355	11.981	0	0	0	0
-2.9018	-13.872	2.4086	12.053	0	0	0	0
-2.9032	-13.876	2.3773	12.118	0	0	0	0
-2.9037	-13.882	2.3398	12.166	0	0	-2.8974	-13.793
-2.9055	-13.889	2.2959	12.195	0	0	0	0
-2.9105	-13.894	2.247	12.209	0	0	0	0
-2.9203	-13.896	2.1962	12.215	0	0	0	0
-2.9358	-13.896	2.1467	12.221	0	0	0	0
-2.9573	-13.896	2.1013	12.232	0	0	0	0
-2.9848	-13.9	2.0619	12.253	0	0	0	0
-3.0183	-13.907	2.0298	12.284	0	0	0	0
-3.0567	-13.919	2.0055	12.321	0	0	0	0
-3.0972	-13.933	1.9883	12.355	0	0	0	0
-3.1365	-13.948	1.9773	12.383	0	0	0	0
-3.1716	-13.961	1.9713	12.402	0	0	0	0
-3.2009	-13.971	1.9701	12.415	0	0	0	0
-3.2244	-13.977	1.9749	12.424	0	0	0	0
-3.2437	-13.982	1.9881	12.435	0	0	0	0
-3.2603	-13.985	2.0131	12.45	0	0	0	0
-3.2749	-13.987	2.0528	12.472	0	0	0	0
-3.2869	-13.99	2.1083	12.5	0	0	0	0
-3.2935	-13.993	2.1773	12.531	0	0	0	0
-3.2912	-13.997	2.2553	12.558	0	0	0	0
-3.2758	-14.001	2.3362	12.576	0	0	0	0
-3.2439	-14.004	2.4141	12.581	0	0	0	0
-3.1934	-14.003	2.4853	12.571	0	0	0	0
-3.1241	-13.995	2.5484	12.55	0	0	0	0
-3.0369	-13.976	2.605	12.519	0	0	0	0
-2.9335	-13.944	2.6585	12.485	0	0	0	0
-2.8164	-13.898	2.7135	12.45	0	0	0	0
-2.6901	-13.838	2.7733	12.423	0	0	0	0
-2.5599	-13.768	2.8397	12.411	0	0	0	0
-2.43	-13.695	2.9131	12.414	0	0	0	0
-2.3032	-13.624	2.9934	12.429	0	0	0	0
-2.181	-13.56	3.0801	12.445	0	0	0	0
-2.0646	-13.507	3.1708	12.452	0	0	0	0
-1.9547	-13.471	3.2613	12.443	0	0	0	0
-1.8524	-13.454	3.3466	12.422	3.3091	12.329	0	0
-1.7594	-13.455	3.4228	12.397	0	0	0	0
-1.6769	-13.471	3.4872	12.379	0	0	0	0
-1.6053	-13.493	3.5389	12.372	0	0	0	0
-1.5443	-13.518	3.5791	12.376	0	0	0	0
-1.4934	-13.539	3.6101	12.381	0	0	0	0
-1.4524	-13.554	3.6338	12.377	0	0	0	0
-1.4204	-13.564	3.6512	12.353	0	0	0	0
-1.3964	-13.567	3.6629	12.304	0	0	0	0
-1.3786	-13.566	3.6701	12.23	0	0	0	0
-1.3658	-13.559	3.6747	12.141	0	0	0	0
-1.3568	-13.549	3.679	12.048	0	0	0	0
-1.3507	-13.534	3.6853	11.965	0	0	0	0
-1.3465	-13.517	3.6953	11.9	0	0	0	0
-1.3427	-13.5	3.7101	11.857	0	0	0	0
-1.3375	-13.488	3.7297	11.834	0	0	0	0
-1.3298	-13.488	3.7527	11.826	0	0	3.6861	11.772
-1.3198	-13.506	3.7752	11.827	0	0	0	0
-1.3088	-13.544	3.7913	11.831	0	0	0	0
-1.2991	-13.599	3.7959	11.834	0	0	0	0
-1.2929	-13.666	3.7855	11.831	0	0	0	0
-1.2924	-13.737	3.7585	11.82	0	0	0	0
-1.298	-13.803	3.7162	11.8	0	0	0	0
-1.3081	-13.856	3.6625	11.774	0	0	0	0
-1.3176	-13.892	3.6034	11.745	0	0	0	0
-1.3194	-13.905	3.5462	11.717	0	0	0	0
-1.3058	-13.895	3.4972	11.695	0	0	0	0
-1.2709	-13.866	3.4606	11.679	0	0	0	0
-1.2106	-13.825	3.437	11.669	0	0	0	0
-1.1237	-13.779	3.4233	11.662	0	0	0	0
-1.012	-13.739	3.4124	11.656	0	0	0	0
-0.88039	-13.711	3.3946	11.647	0	0	0	0
-0.73486	-13.698	3.3608	11.632	0	0	0	0
-0.58018	-13.7	3.3057	11.61	0	0	0	0
-0.41923	-13.716	3.2286	11.584	0	0	0	0
-0.25377	-13.742	3.1321	11.557	0	0	0	0
-0.085113	-13.777	3.0192	11.536	0	0	0	0
0.086132	-13.819	2.8936	11.524	0	0	0	0
0.25969	-13.865	2.7608	11.522	0	0	0	0
0.43377	-13.914	2.6275	11.528	0	0	0	0
0.60396	-13.966	2.5004	11.54	0	0	0	0
0.7648	-14.02	2.3841	11.557	0.84296	-14.014	0	0
0.91256	-14.075	2.2822	11.578	0	0	0	0
1.0465	-14.129	2.1966	11.605	0	0	0	0
1.1678	-14.181	2.1275	11.64	0	0	0	0
1.2776	-14.231	2.0724	11.686	0	0	0	0
1.377	-14.274	2.026	11.741	0	0	0	0
1.4674	-14.308	1.9803	11.803	0	0	0	0
1.5503	-14.33	1.9271	11.865	0	0	0	0
1.6274	-14.341	1.8604	11.92	0	0	0	0
1.7004	-14.344	1.7778	11.963	0	0	0	0
1.7698	-14.338	1.6802	11.99	0	0	0	0
1.8345	-14.33	1.5709	12.001	0	0	1.8603	-14.28
1.8922	-14.325	1.4542	12.001	0	0	0	0
1.9416	-14.328	1.3356	11.998	0	0	0	0
1.9842	-14.339	1.2217	11.996	0	0	0	0
2.0232	-14.354	1.1196	11.995	0	0	0	0
2.0617	-14.367	1.0343	11.994	0	0	0	0
2.101	-14.373	0.96777	11.994	0	0	0	0
2.141	-14.369	0.91983	11.996	0	0	0	0
2.1811	-14.355	0.88807	12.002	0	0	0	0
2.2205	-14.334	0.86826	12.017	0	0	0	0
2.2584	-14.312	0.85519	12.041	0	0	0	0
2.2942	-14.293	0.84394	12.073	0	0	0	0
2.3279	-14.283	0.83042	12.111	0	0	0	0
2.3592	-14.283	0.81126	12.147	0	0	0	0
2.3874	-14.294	0.78391	12.173	0	0	0	0
2.4114	-14.314	0.74732	12.187	0	0	0	0
2.4302	-14.34	0.70239	12.188	0	0	0	0
2.4423	-14.366	0.65178	12.182	0	0	0	0
2.4464	-14.386	0.59864	12.175	0	0	0	0
2.4417	-14.394	0.54548	12.174	0	0	0	0
2.4274	-14.387	0.49358	12.19	0	0	0	0
2.4023	-14.364	0.44322	12.227	0	0	0	0
2.3654	-14.324	0.39421	12.285	0	0	0	0
2.3157	-14.272	0.34677	12.353	0	0	0	0
2.2523	-14.211	0.30195	12.416	0	0	0	0
2.1746	-14.147	0.26146	12.465	0	0	0	0
2.0821	-14.079	0.22658	12.496	0	0	0	0
1.9752	-14.006	0.19683	12.512	0	0	0	0
1.8556	-13.928	0.16943	12.517	0.18043	12.457	0	0
1.7272	-13.849	0.14059	12.515	0	0	0	0
1.5951	-13.773	0.10753	12.507	0	0	0	0
1.4648	-13.702	0.070141	12.498	0	0	0	0
1.3415	-13.638	0.031362	12.488	0	0	0	0
1.2295	-13.58	-0.004277	12.48	0	0	0	0
1.1316	-13.53	-0.033079	12.474	0	0	0	0
1.0483	-13.493	-0.053861	12.471	0	0	0	0
0.97883	-13.472	-0.067826	12.469	0	0	0	0
0.92099	-13.468	-0.077317	12.468	0	0	0	0
0.87197	-13.48	-0.084625	12.467	0	0	0	0
0.82885	-13.502	-0.091242	12.464	0	0	0	0
0.78937	-13.529	-0.097578	12.458	0	0	0	0
0.7523	-13.556	-0.10311	12.449	0	0	0	0
0.71726	-13.579	-0.10697	12.434	0	0	0	0
0.68424	-13.595	-0.10862	12.414	0	0	0	0
0.6531	-13.605	-0.10832	12.392	0	0	0	0
0.62317	-13.61	-0.10705	12.369	0	0	0	0
0.59331	-13.612	-0.10641	12.346	0	0	-0.1193	12.268
0.56251	-13.611	-0.1086	12.322	0	0	0	0
0.53057	-13.612	-0.11638	12.293	0	0	0	0
0.4985	-13.616	-0.13275	12.258	0	0	0	0
0.46882	-13.623	-0.16018	12.214	0	0	0	0
0.44472	-13.633	-0.19946	12.16	0	0	0	0
0.42843	-13.644	-0.24904	12.092	0	0	0	0
0.42025	-13.653	-0.30504	12.011	0	0	0	0
0.41862	-13.66	-0.36151	11.924	0	0	0	0
0.42058	-13.664	-0.41108	11.841	0	0	0	0
0.42198	-13.662	-0.44709	11.774	0	0	0	0
0.41746	-13.655	-0.46605	11.727	0	0	0	0
0.40058	-13.641	-0.46844	11.7	0	0	0	0
0.36441	-13.621	-0.45766	11.682	0	0	0	0
0.30296	-13.594	-0.43835	11.664	0	0	0	0
0.21321	-13.565	-0.41469	11.641	0	0	0	0
0.096767	-13.537	-0.38939	11.615	0	0	0	0
-0.039556	-13.515	-0.36369	11.586	0	0	0	0
-0.18573	-13.503	-0.33779	11.558	0	0	0	0
-0.33284	-13.504	-0.31181	11.529	0	0	0	0
-0.47695	-13.518	-0.2867	11.498	0	0	0	0
-0.61939	-13.544	-0.26434	11.462	0	0	0	0
-0.76446	-13.58	-0.24644	11.419	0	0	0	0
-0.91661	-13.623	-0.23349	11.364	0	0	0	0
-1.0778	-13.669	-0.22478	11.294	0	0	0	0
-1.2465	-13.717	-0.21913	11.204	0	0	0	0
-1.4189	-13.767	-0.21548	11.096	0	0	0	0
-1.5919	-13.822	-0.21316	10.969	0	0	0	0
-1.7638	-13.884	-0.21192	10.826	-1.7771	-13.732	0	0
-1.9334	-13.952	-0.21185	10.669	0	0	0	0
-2.0998	-14.022	-0.21327	10.503	0	0	0	0
-2.2616	-14.089	-0.21636	10.337	0	0	0	0
-2.4164	-14.146	-0.2208	10.184	0	0	0	0
-2.561	-14.19	-0.22579	10.049	0	0	0	0
-2.6928	-14.219	-0.23062	9.9344	0	0	0	0
-2.8107	-14.236	-0.23519	9.8328	0	0	0	0
-2.9156	-14.242	-0.24004	9.737	0	0	0	0
-3.01	-14.243	-0.24601	9.642	0	0	-2.993	-14.147
-3.0971	-14.239	-0.2543	9.5433	0	0	0	0
-3.1792	-14.235	-0.26649	9.432	0	0	0	0
-3.2578	-14.231	-0.2843	9.2956	0	0	0	0
-3.333	-14.231	-0.30869	9.1253	0	0	0	0
-3.4041	-14.236	-0.33882	8.9226	0	0	0	0
-3.4695	-14.246	-0.37236	8.6991	0	0	0	0
-3.527	-14.26	-0.40728	8.4707	0	0	0	0
-3.5759	-14.277	-0.44271	8.2511	0	0	0	0
-3.617	-14.297	-0.47801	8.0496	0	0	0	0
-3.6522	-14.319	-0.51189	7.8686	0	0	0	0
-3.6827	-14.345	-0.54262	7.7029	0	0	0	0
-3.7088	-14.372	-0.56824	7.5438	0	0	0	0
-3.7295	-14.397	-0.58679	7.3858	0	0	0	0
-3.7442	-14.415	-0.59696	7.2292	0	0	0	0
-3.7532	-14.423	-0.5983	7.078	0	0	0	0
-3.757	-14.421	-0.5909	6.9357	0	0	0	0
-3.7561	-14.41	-0.57503	6.8027	0	0	0	0
-3.7504	-14.393	-0.55099	6.6776	0	0	0	0
-3.74	-14.374	-0.51884	6.5588	0	0	0	0
-3.7247	-14.359	-0.47881	6.4424	0	0	0	0
-3.7053	-14.353	-0.43244	6.3202	0	0	0	0
-3.6833	-14.355	-0.38266	6.1842	0	0	0	0
-3.6608	-14.365	-0.33213	6.0332	0	0	0	0
-3.6401	-14.378	-0.28196	5.8739	0	0	0	0
-3.6223	-14.389	-0.23174	5.7137	0	0	0	0
-3.6062	-14.394	-0.18007	5.5598	0	0	0	0
-3.5886	-14.389	-0.12549	5.4217	-0.1217	5.0726	0	0
-3.5647	-14.371	-0.067537	5.307	0	0	0	0
-3.5292	-14.339	-0.007336	5.2131	0	0	0	0
-3.4783	-14.293	0.053067	5.1261	0	0	0	0
-3.4094	-14.235	0.112	5.0282	0	0	0	0
-3.3226	-14.172	0.16876	4.9067	0	0	0.23209	4.9661
-3.2198	-14.109	0.22381	4.758	0	0	0	0
-3.1044	-14.049	0.27883	4.5888	0	0	0	0
-2.9808	-13.994	0.33565	4.411	0	0	0	0
-2.8547	-13.943	0.39532	4.2362	0	0	0	0
-2.7332	-13.894	0.45866	4.0719	0	0	0	0
-2.6237	-13.846	0.5271	3.9209	0	0	0	0
-2.5327	-13.802	0.60234	3.7803	0	0	0	0
-2.4637	-13.764	0.68512	3.6436	0	0	0	0
-2.4139	-13.733	0.77393	3.5052	0	0	0	0
-2.3715	-13.703	0.86448	3.3659	0	0	0	0
-2.3133	-13.665	0.9509	3.2328	0	0	0	0
-2.204	-13.605	1.0282	3.1155	0	0	0	0
-1.9961	-13.501	1.094	3.0209	0	0	0	0
-1.635	-13.333	1.1478	2.9499	0	0	0	0
-1.0712	-13.078	1.1904	2.8967	0	0	0	0
-0.28281	-12.722	1.2232	2.8505	0	0	0	0
0.68922	-12.272	1.2482	2.8002	0	0	0	0
1.7176	-11.766	1.267	2.7353	4.0156	-10.711	0	0
2.6333	-11.256	1.2813	2.6457	0	0	4.0041	-10.632
