## Supplementary material for "How to control unpredictable others in court-net sports": International match data: n6_7_4.txt

-0.51539	11.914	1.9884	-10.999	0	0	-0.5182	11.941
-0.54126	12.005	1.9901	-11.038	0	0	0	0
-0.55531	12.019	1.9898	-11.058	0	0	0	0
-0.55959	11.973	1.9877	-11.072	0	0	0	0
-0.55599	11.892	1.984	-11.09	0	0	0	0
-0.54558	11.805	1.9793	-11.114	0	0	0	0
-0.52838	11.732	1.9736	-11.144	0	0	0	0
-0.50382	11.685	1.9669	-11.173	0	0	0	0
-0.47199	11.665	1.9584	-11.198	0	0	0	0
-0.43466	11.667	1.9475	-11.216	0	0	0	0
-0.39526	11.684	1.934	-11.227	0	0	0	0
-0.35761	11.706	1.9173	-11.233	0	0	0	0
-0.32457	11.727	1.8962	-11.234	0	0	0	0
-0.29744	11.752	1.8687	-11.229	0	0	0	0
-0.27578	11.785	1.8324	-11.214	0	0	0	0
-0.25785	11.831	1.7865	-11.185	0	0	0	0
-0.24177	11.886	1.7324	-11.138	0	0	0	0
-0.22648	11.944	1.6735	-11.072	0	0	0	0
-0.21183	12.003	1.6136	-10.99	0	0	0	0
-0.19816	12.066	1.5557	-10.903	0	0	0	0
-0.18567	12.135	1.5019	-10.819	0	0	0	0
-0.17453	12.214	1.4534	-10.745	1.4784	-10.765	0	0
-0.1652	12.301	1.4115	-10.681	0	0	0	0
-0.15819	12.397	1.3776	-10.627	0	0	0	0
-0.15361	12.498	1.3528	-10.58	0	0	0	0
-0.15111	12.601	1.337	-10.54	0	0	0	0
-0.1503	12.699	1.3289	-10.506	0	0	0	0
-0.15106	12.79	1.3262	-10.477	0	0	0	0
-0.15329	12.87	1.3268	-10.453	0	0	0	0
-0.15659	12.938	1.3287	-10.431	0	0	0	0
-0.16073	12.991	1.3303	-10.41	0	0	0	0
-0.16602	13.031	1.3297	-10.387	0	0	0	0
-0.17324	13.06	1.3256	-10.362	0	0	0	0
-0.18333	13.08	1.3166	-10.333	0	0	0	0
-0.19689	13.097	1.301	-10.3	0	0	0	0
-0.21397	13.117	1.2773	-10.261	0	0	1.2953	-10.233
-0.23415	13.145	1.2442	-10.215	0	0	0	0
-0.2569	13.184	1.2026	-10.162	0	0	0	0
-0.28152	13.233	1.1554	-10.107	0	0	0	0
-0.30672	13.291	1.1075	-10.055	0	0	0	0
-0.3301	13.353	1.0632	-10.01	0	0	0	0
-0.34871	13.413	1.0263	-9.9768	0	0	0	0
-0.36072	13.468	0.99966	-9.9546	0	0	0	0
-0.36632	13.516	0.98449	-9.942	0	0	0	0
-0.3674	13.556	0.97915	-9.9376	0	0	0	0
-0.36718	13.589	0.97946	-9.9404	0	0	0	0
-0.37002	13.62	0.98016	-9.9503	0	0	0	0
-0.38137	13.648	0.97603	-9.9681	0	0	0	0
-0.40725	13.674	0.96227	-9.9947	0	0	0	0
-0.4533	13.694	0.93486	-10.03	0	0	0	0
-0.52301	13.704	0.89112	-10.073	0	0	0	0
-0.61651	13.705	0.83021	-10.124	0	0	0	0
-0.73038	13.7	0.75342	-10.182	0	0	0	0
-0.85858	13.692	0.66395	-10.251	0	0	0	0
-0.99408	13.682	0.56676	-10.332	0	0	0	0
-1.1313	13.669	0.46826	-10.422	0	0	0	0
-1.2671	13.653	0.37462	-10.514	0	0	0	0
-1.3996	13.637	0.28926	-10.598	0	0	0	0
-1.5264	13.624	0.21242	-10.668	0	0	0	0
-1.6429	13.614	0.14313	-10.726	0	0	0	0
-1.7448	13.606	0.081314	-10.777	0	0	0	0
-1.83	13.598	0.027947	-10.828	0	0	0	0
-1.899	13.595	-0.015949	-10.882	0	0	0	0
-1.9543	13.598	-0.050181	-10.939	-1.9787	13.531	0	0
-2.0003	13.612	-0.075262	-10.996	0	0	0	0
-2.0421	13.635	-0.091926	-11.049	0	0	0	0
-2.0834	13.667	-0.1012	-11.095	0	0	0	0
-2.1252	13.704	-0.10479	-11.135	0	0	0	0
-2.1672	13.745	-0.10488	-11.172	0	0	0	0
-2.2084	13.79	-0.10343	-11.214	0	0	-2.1836	13.626
-2.2476	13.837	-0.10154	-11.266	0	0	0	0
-2.2834	13.878	-0.099279	-11.334	0	0	0	0
-2.3152	13.902	-0.09573	-11.419	0	0	0	0
-2.3431	13.907	-0.089425	-11.521	0	0	0	0
-2.3683	13.893	-0.078903	-11.636	0	0	0	0
-2.3919	13.868	-0.063207	-11.757	0	0	0	0
-2.4145	13.838	-0.042406	-11.873	0	0	0	0
-2.4363	13.811	-0.018158	-11.974	0	0	0	0
-2.4579	13.79	0.006067	-12.053	0	0	0	0
-2.48	13.776	0.02526	-12.106	0	0	0	0
-2.5036	13.761	0.033486	-12.138	0	0	0	0
-2.529	13.736	0.024674	-12.158	0	0	0	0
-2.5549	13.692	-0.006676	-12.173	0	0	0	0
-2.5791	13.632	-0.064627	-12.19	0	0	0	0
-2.5988	13.565	-0.15063	-12.213	0	0	0	0
-2.6106	13.501	-0.26277	-12.245	0	0	0	0
-2.6117	13.449	-0.39586	-12.285	0	0	0	0
-2.6	13.415	-0.54236	-12.331	0	0	0	0
-2.5745	13.403	-0.69406	-12.379	0	0	0	0
-2.5349	13.414	-0.8438	-12.427	0	0	0	0
-2.4803	13.443	-0.98616	-12.47	0	0	0	0
-2.4097	13.482	-1.1178	-12.508	0	0	0	0
-2.3229	13.519	-1.2381	-12.539	0	0	0	0
-2.2221	13.541	-1.3491	-12.563	0	0	0	0
-2.1116	13.543	-1.4553	-12.579	0	0	0	0
-1.9963	13.524	-1.5626	-12.585	0	0	0	0
-1.8794	13.492	-1.6764	-12.579	0	0	0	0
-1.762	13.455	-1.7998	-12.561	0	0	0	0
-1.6439	13.418	-1.9327	-12.534	0	0	0	0
-1.525	13.384	-2.073	-12.499	0	0	0	0
-1.4057	13.358	-2.2169	-12.462	0	0	0	0
-1.2866	13.337	-2.3582	-12.428	0	0	0	0
-1.1681	13.318	-2.4897	-12.405	-2.5367	-12.266	0	0
-1.0517	13.296	-2.6053	-12.395	0	0	0	0
-0.94014	13.272	-2.7016	-12.395	0	0	0	0
-0.83715	13.247	-2.7778	-12.401	0	0	0	0
-0.74644	13.222	-2.835	-12.406	0	0	0	0
-0.67059	13.195	-2.8749	-12.409	0	0	0	0
-0.61001	13.167	-2.9007	-12.407	0	0	0	0
-0.56192	13.143	-2.9165	-12.402	0	0	0	0
-0.52057	13.129	-2.9261	-12.394	0	0	0	0
-0.47907	13.131	-2.9327	-12.385	0	0	0	0
-0.43137	13.154	-2.9389	-12.376	0	0	0	0
-0.37346	13.199	-2.9466	-12.368	0	0	0	0
-0.30372	13.26	-2.9577	-12.359	0	0	0	0
-0.22281	13.332	-2.974	-12.348	0	0	0	0
-0.13364	13.408	-2.9968	-12.332	0	0	-2.9562	-12.334
-0.040673	13.481	-3.0261	-12.312	0	0	0	0
0.05132	13.546	-3.0591	-12.289	0	0	0	0
0.13792	13.598	-3.0909	-12.268	0	0	0	0
0.21527	13.636	-3.116	-12.253	0	0	0	0
0.28007	13.662	-3.131	-12.246	0	0	0	0
0.33012	13.678	-3.136	-12.246	0	0	0	0
0.36529	13.685	-3.1333	-12.246	0	0	0	0
0.38784	13.685	-3.1256	-12.245	0	0	0	0
0.40127	13.682	-3.1156	-12.24	0	0	0	0
0.40864	13.681	-3.1057	-12.232	0	0	0	0
0.41184	13.684	-3.0969	-12.222	0	0	0	0
0.4121	13.691	-3.0885	-12.211	0	0	0	0
0.41072	13.698	-3.0781	-12.199	0	0	0	0
0.40879	13.702	-3.0618	-12.185	0	0	0	0
0.40642	13.704	-3.0353	-12.172	0	0	0	0
0.40226	13.707	-2.9956	-12.162	0	0	0	0
0.39326	13.71	-2.9421	-12.159	0	0	0	0
0.37473	13.715	-2.8774	-12.167	0	0	0	0
0.34113	13.721	-2.8056	-12.187	0	0	0	0
0.2876	13.728	-2.7316	-12.219	0	0	0	0
0.21169	13.732	-2.6589	-12.258	0	0	0	0
0.11439	13.735	-2.5905	-12.3	0	0	0	0
0.000105	13.741	-2.5288	-12.341	0	0	0	0
-0.12388	13.753	-2.4752	-12.375	0	0	0	0
-0.24995	13.773	-2.4297	-12.403	0	0	0	0
-0.37495	13.801	-2.391	-12.422	0	0	0	0
-0.50244	13.838	-2.3572	-12.436	0	0	0	0
-0.63971	13.887	-2.3272	-12.445	0	0	0	0
-0.79248	13.949	-2.3007	-12.451	0	0	0	0
-0.96098	14.021	-2.2772	-12.456	0	0	0	0
-1.1398	14.093	-2.2563	-12.459	0	0	0	0
-1.3217	14.151	-2.2369	-12.46	0	0	0	0
-1.5004	14.183	-2.2179	-12.458	0	0	0	0
-1.6709	14.186	-2.1986	-12.451	0	0	0	0
-1.8295	14.16	-2.1788	-12.437	-1.9032	14.126	0	0
-1.9746	14.115	-2.1582	-12.416	0	0	0	0
-2.1085	14.059	-2.136	-12.384	0	0	0	0
-2.2353	14.005	-2.1111	-12.342	0	0	0	0
-2.3582	13.961	-2.0825	-12.289	0	0	0	0
-2.4782	13.935	-2.0513	-12.228	0	0	0	0
-2.5951	13.932	-2.0198	-12.162	0	0	-2.5831	13.878
-2.7077	13.951	-1.9909	-12.099	0	0	0	0
-2.8139	13.987	-1.9668	-12.041	0	0	0	0
-2.9109	14.028	-1.948	-11.993	0	0	0	0
-2.9967	14.067	-1.934	-11.956	0	0	0	0
-3.0713	14.101	-1.9242	-11.93	0	0	0	0
-3.1363	14.136	-1.9176	-11.914	0	0	0	0
-3.1932	14.171	-1.9136	-11.906	0	0	0	0
-3.2428	14.206	-1.9111	-11.904	0	0	0	0
-3.2851	14.238	-1.9082	-11.905	0	0	0	0
-3.3205	14.266	-1.9023	-11.907	0	0	0	0
-3.3498	14.289	-1.8904	-11.907	0	0	0	0
-3.3747	14.309	-1.8697	-11.902	0	0	0	0
-3.3969	14.329	-1.8386	-11.888	0	0	0	0
-3.418	14.35	-1.7967	-11.862	0	0	0	0
-3.4385	14.371	-1.7452	-11.822	0	0	0	0
-3.4575	14.389	-1.6857	-11.767	0	0	0	0
-3.4741	14.402	-1.62	-11.692	0	0	0	0
-3.4869	14.413	-1.5496	-11.595	0	0	0	0
-3.4948	14.429	-1.4752	-11.473	0	0	0	0
-3.4965	14.459	-1.3964	-11.324	0	0	0	0
-3.4914	14.512	-1.3115	-11.149	0	0	0	0
-3.4796	14.59	-1.2193	-10.953	0	0	0	0
