## Supplementary material for "How to control unpredictable others in court-net sports": International match data: n6_7_5.txt

1.1889	-12.001	-2.4405	11.487	0	0	1.1906	-11.983
1.1926	-11.991	-2.4338	11.498	0	0	0	0
1.2004	-11.978	-2.4234	11.507	0	0	0	0
1.2136	-11.961	-2.4092	11.51	0	0	0	0
1.2328	-11.945	-2.3921	11.501	0	0	0	0
1.2573	-11.933	-2.373	11.482	0	0	0	0
1.285	-11.928	-2.3537	11.456	0	0	0	0
1.3131	-11.932	-2.3361	11.432	0	0	0	0
1.3386	-11.946	-2.3216	11.418	0	0	0	0
1.3586	-11.966	-2.3105	11.417	0	0	0	0
1.3697	-11.987	-2.3022	11.424	0	0	0	0
1.369	-12.005	-2.2961	11.436	0	0	0	0
1.3555	-12.019	-2.2908	11.443	0	0	0	0
1.3305	-12.028	-2.2848	11.439	0	0	0	0
1.2973	-12.036	-2.2765	11.422	0	0	0	0
1.2589	-12.044	-2.2642	11.392	0	0	0	0
1.2156	-12.055	-2.2475	11.353	0	0	0	0
1.1643	-12.071	-2.2269	11.31	-2.2197	11.236	0	0
1.1006	-12.092	-2.2041	11.268	0	0	0	0
1.0206	-12.118	-2.1814	11.229	0	0	0	0
0.92194	-12.143	-2.1609	11.196	0	0	0	0
0.80489	-12.165	-2.1444	11.17	0	0	0	0
0.67405	-12.182	-2.1326	11.152	0	0	0	0
0.53853	-12.193	-2.1254	11.141	0	0	0	0
0.41032	-12.204	-2.1218	11.137	0	0	0	0
0.30088	-12.216	-2.1208	11.14	0	0	0	0
0.21735	-12.234	-2.1216	11.15	0	0	0	0
0.16145	-12.256	-2.1236	11.168	0	0	0	0
0.13083	-12.278	-2.1266	11.196	0	0	0	0
0.12075	-12.296	-2.1304	11.233	0	0	0	0
0.12539	-12.31	-2.1346	11.276	0	0	0	0
0.13863	-12.321	-2.139	11.317	0	0	0	0
0.15482	-12.331	-2.1429	11.351	0	0	0	0
0.16987	-12.343	-2.1458	11.372	0	0	0	0
0.1822	-12.36	-2.1471	11.379	0	0	-2.1393	11.34
0.19246	-12.388	-2.146	11.373	0	0	0	0
0.20254	-12.427	-2.1423	11.356	0	0	0	0
0.21452	-12.48	-2.1371	11.332	0	0	0	0
0.22977	-12.541	-2.133	11.302	0	0	0	0
0.24795	-12.604	-2.1334	11.27	0	0	0	0
0.26688	-12.661	-2.1409	11.234	0	0	0	0
0.28333	-12.704	-2.1563	11.194	0	0	0	0
0.29387	-12.732	-2.1767	11.154	0	0	0	0
0.29488	-12.748	-2.196	11.12	0	0	0	0
0.28212	-12.754	-2.2066	11.101	0	0	0	0
0.25101	-12.758	-2.2018	11.102	0	0	0	0
0.19799	-12.764	-2.1772	11.127	0	0	0	0
0.1224	-12.776	-2.1306	11.171	0	0	0	0
0.027005	-12.797	-2.0619	11.228	0	0	0	0
-0.083058	-12.824	-1.9724	11.292	0	0	0	0
-0.20162	-12.853	-1.8659	11.36	0	0	0	0
-0.32217	-12.882	-1.7487	11.429	0	0	0	0
-0.43807	-12.911	-1.6273	11.498	0	0	0	0
-0.54338	-12.939	-1.506	11.563	0	0	0	0
-0.6346	-12.967	-1.387	11.621	0	0	0	0
-0.71195	-12.994	-1.2732	11.672	0	0	0	0
-0.77872	-13.017	-1.1677	11.716	0	0	0	0
-0.83931	-13.036	-1.072	11.751	0	0	0	0
-0.89708	-13.048	-0.98604	11.774	-0.89214	-13.03	0	0
-0.95349	-13.054	-0.90809	11.781	0	0	0	0
-1.0088	-13.055	-0.83591	11.776	0	0	0	0
-1.063	-13.054	-0.76691	11.765	0	0	0	0
-1.1157	-13.054	-0.6985	11.761	0	0	0	0
-1.1667	-13.058	-0.62877	11.77	0	0	0	0
-1.2147	-13.063	-0.55711	11.793	0	0	0	0
-1.2574	-13.07	-0.48427	11.825	0	0	0	0
-1.2929	-13.076	-0.41223	11.864	0	0	0	0
-1.3198	-13.081	-0.34304	11.906	0	0	0	0
-1.338	-13.085	-0.27687	11.947	0	0	0	0
-1.3484	-13.088	-0.2116	11.982	0	0	0	0
-1.353	-13.089	-0.14472	12.009	0	0	0	0
-1.3545	-13.089	-0.074885	12.03	0	0	0	0
-1.3554	-13.087	-0.001622	12.055	0	0	0	0
-1.3583	-13.082	0.075076	12.091	0	0	-1.3505	-13.041
-1.3655	-13.073	0.15441	12.146	0	0	0	0
-1.3789	-13.061	0.2345	12.219	0	0	0	0
-1.4002	-13.047	0.31302	12.302	0	0	0	0
-1.4303	-13.032	0.38804	12.385	0	0	0	0
-1.469	-13.021	0.45799	12.46	0	0	0	0
-1.5147	-13.019	0.52134	12.521	0	0	0	0
-1.5645	-13.026	0.5763	12.564	0	0	0	0
-1.6146	-13.041	0.62107	12.591	0	0	0	0
-1.6606	-13.063	0.65554	12.603	0	0	0	0
-1.6987	-13.086	0.68287	12.602	0	0	0	0
-1.7274	-13.109	0.70922	12.588	0	0	0	0
-1.7476	-13.128	0.74185	12.563	0	0	0	0
-1.762	-13.142	0.78681	12.527	0	0	0	0
-1.774	-13.151	0.84662	12.483	0	0	0	0
-1.7864	-13.155	0.9194	12.438	0	0	0	0
-1.8014	-13.156	1.0002	12.398	0	0	0	0
-1.8199	-13.155	1.0828	12.374	0	0	0	0
-1.8416	-13.153	1.1611	12.374	0	0	0	0
-1.8651	-13.151	1.2294	12.399	0	0	0	0
-1.8887	-13.15	1.2844	12.446	0	0	0	0
-1.9111	-13.152	1.3261	12.504	0	0	0	0
-1.9313	-13.158	1.3574	12.557	1.3522	12.664	0	0
-1.9488	-13.164	1.3822	12.591	0	0	0	0
-1.9629	-13.171	1.4038	12.601	0	0	0	0
-1.9725	-13.177	1.4246	12.587	0	0	0	0
-1.977	-13.179	1.4463	12.56	0	0	0	0
-1.9759	-13.178	1.4705	12.533	0	0	0	0
-1.9692	-13.173	1.4984	12.518	0	0	0	0
-1.9576	-13.164	1.5297	12.52	0	0	0	0
-1.9422	-13.15	1.563	12.543	0	0	0	0
-1.9245	-13.132	1.5955	12.581	0	0	0	0
-1.906	-13.109	1.6247	12.627	0	0	0	0
-1.8875	-13.084	1.649	12.672	0	0	0	0
-1.8693	-13.058	1.668	12.708	0	0	0	0
-1.8514	-13.031	1.6817	12.733	0	0	0	0
-1.8332	-13.004	1.6905	12.749	0	0	0	0
-1.8148	-12.976	1.6953	12.756	0	0	0	0
-1.7963	-12.946	1.6972	12.759	0	0	0	0
-1.7789	-12.916	1.6972	12.76	0	0	0	0
-1.7636	-12.889	1.6963	12.76	0	0	0	0
-1.7507	-12.863	1.6952	12.761	0	0	0	0
-1.7397	-12.839	1.694	12.762	0	0	0	0
-1.73	-12.812	1.6932	12.763	0	0	0	0
-1.7211	-12.779	1.6928	12.762	0	0	1.6902	12.713
-1.7132	-12.736	1.6931	12.756	0	0	0	0
-1.7067	-12.681	1.6941	12.741	0	0	0	0
-1.7018	-12.615	1.6961	12.714	0	0	0	0
-1.6983	-12.543	1.6991	12.673	0	0	0	0
-1.6956	-12.471	1.7029	12.617	0	0	0	0
-1.6927	-12.41	1.7069	12.553	0	0	0	0
-1.6888	-12.365	1.7107	12.492	0	0	0	0
-1.6837	-12.338	1.7137	12.441	0	0	0	0
-1.6779	-12.325	1.7157	12.404	0	0	0	0
-1.6719	-12.317	1.7161	12.38	0	0	0	0
-1.6659	-12.308	1.7133	12.365	0	0	0	0
-1.6597	-12.292	1.7056	12.352	0	0	0	0
-1.6538	-12.267	1.6905	12.338	0	0	0	0
-1.649	-12.231	1.6663	12.319	0	0	0	0
-1.6469	-12.185	1.6322	12.296	0	0	0	0
-1.6494	-12.13	1.5888	12.272	0	0	0	0
-1.6589	-12.066	1.537	12.253	0	0	0	0
-1.6768	-11.99	1.4775	12.245	0	0	0	0
-1.7029	-11.896	1.4109	12.25	0	0	0	0
-1.7346	-11.781	1.3381	12.27	0	0	0	0
-1.768	-11.647	1.2607	12.299	0	0	0	0
-1.7993	-11.5	1.182	12.333	0	0	0	0
-1.8261	-11.351	1.1066	12.361	0	0	0	0
-1.8468	-11.21	1.0398	12.379	0	0	0	0
-1.8596	-11.086	0.98552	12.388	0	0	0	0
-1.8637	-10.989	0.94491	12.394	0	0	0	0
-1.8596	-10.918	0.9155	12.408	0	0	0	0
-1.8492	-10.872	0.89225	12.438	0	0	0	0
-1.8358	-10.845	0.86951	12.49	0	0	0	0
-1.8227	-10.832	0.84292	12.563	0	0	0	0
-1.8122	-10.827	0.81024	12.65	0	0	0	0
-1.8051	-10.824	0.77097	12.741	0	0	0	0
-1.8015	-10.815	0.72519	12.823	0	0	0	0
-1.8012	-10.794	0.67339	12.884	0	0	0	0
-1.804	-10.753	0.61669	12.917	0	0	0	0
-1.8096	-10.689	0.55697	12.926	0	0	0	0
-1.8178	-10.603	0.49639	12.928	0	0	0	0
-1.8283	-10.5	0.43685	12.936	0	0	0	0
-1.8406	-10.389	0.37974	12.956	-1.0531	-5.9745	0	0
-1.8539	-10.278	0.326	12.984	0	0	0	0
-1.8669	-10.172	0.2763	13.012	0	0	0	0
-1.8775	-10.071	0.23135	13.038	0	0	0	0
-1.8828	-9.9775	0.19195	13.061	0	0	0	0
-1.8812	-9.8891	0.15873	13.082	0	0	0	0
-1.8734	-9.8052	0.1318	13.097	0	0	0	0
-1.8612	-9.7266	0.1107	13.106	0	0	0	0
-1.8476	-9.6568	0.09495	13.109	0	0	0	0
-1.8351	-9.6012	0.084365	13.11	0	0	0	0
-1.8253	-9.5625	0.078466	13.112	0	0	0	0
-1.819	-9.5398	0.076132	13.114	0	0	0	0
-1.816	-9.5295	0.075994	13.116	0	0	0	0
-1.816	-9.5274	0.076892	13.117	0	0	0	0
-1.8183	-9.5296	0.07801	13.116	0	0	0	0
-1.8224	-9.5324	0.078834	13.116	0	0	-1.0325	-5.5755
-1.8274	-9.5329	0.079086	13.119	0	0	0	0
-1.8321	-9.5283	0.078672	13.127	0	0	0	0
-1.8345	-9.5167	0.077661	13.146	0	0	0	0
-1.8326	-9.4967	0.076322	13.177	0	0	0	0
-1.824	-9.4691	0.075184	13.223	0	0	0	0
-1.8073	-9.4368	0.075128	13.281	0	0	0	0
-1.7817	-9.4049	0.07731	13.343	0	0	0	0
-1.7472	-9.379	0.082604	13.396	0	0	0	0
-1.7044	-9.3631	0.090628	13.434	0	0	0	0
-1.6548	-9.3587	0.098824	13.458	0	0	0	0
-1.6004	-9.3651	0.10208	13.476	0	0	0	0
-1.5437	-9.38	0.093407	13.496	0	0	0	0
-1.4869	-9.3995	0.065622	13.524	0	0	0	0
-1.4317	-9.4195	0.013434	13.559	0	0	0	0
-1.3785	-9.4381	-0.064729	13.588	0	0	0	0
-1.3261	-9.4572	-0.16628	13.598	0	0	0	0
-1.2728	-9.4794	-0.28579	13.579	0	0	0	0
-1.2174	-9.5071	-0.41689	13.532	0	0	0	0
-1.1601	-9.5431	-0.55411	13.468	0	0	0	0
-1.1025	-9.5913	-0.69399	13.405	0	0	0	0
-1.0473	-9.6554	-0.83477	13.358	0	0	0	0
-0.99676	-9.7364	-0.97551	13.333	0	0	0	0
-0.9522	-9.8302	-1.1158	13.333	0	0	0	0
-0.91359	-9.9291	-1.256	13.357	0	0	0	0
-0.87977	-10.027	-1.3966	13.404	0	0	0	0
-0.849	-10.121	-1.5376	13.466	0	0	0	0
-0.81969	-10.213	-1.6767	13.53	0	0	0	0
-0.79059	-10.305	-1.8081	13.575	0	0	0	0
-0.76113	-10.401	-1.9247	13.586	0	0	0	0
-0.73153	-10.497	-2.0212	13.561	0	0	0	0
-0.70248	-10.589	-2.0956	13.51	0	0	0	0
-0.67437	-10.672	-2.1502	13.452	-0.38839	2.368	0	0
-0.64685	-10.744	-2.1911	13.404	0	0	0	0
-0.61909	-10.807	-2.2261	13.38	0	0	0	0
-0.59058	-10.865	-2.262	13.381	0	0	0	0
-0.56142	-10.925	-2.3034	13.402	0	0	0	0
-0.53196	-10.992	-2.3517	13.433	0	0	-0.42346	2.4092
-0.50247	-11.073	-2.4069	13.46	0	0	0	0
-0.47273	-11.17	-2.4679	13.475	0	0	0	0
-0.44172	-11.284	-2.5326	13.473	0	0	0	0
-0.40838	-11.409	-2.5979	13.451	0	0	0	0
-0.37276	-11.537	-2.6597	13.408	0	0	0	0
-0.33656	-11.657	-2.7147	13.345	0	0	0	0
-0.30261	-11.76	-2.7601	13.27	0	0	0	0
-0.27403	-11.838	-2.7947	13.193	0	0	0	0
-0.2538	-11.89	-2.819	13.126	0	0	0	0
-0.2446	-11.919	-2.8353	13.074	0	0	0	0
-0.24882	-11.93	-2.8467	13.039	0	0	0	0
-0.26857	-11.928	-2.8559	13.019	0	0	0	0
-0.30528	-11.918	-2.8643	13.01	0	0	0	0
-0.35896	-11.907	-2.8711	13.011	0	0	0	0
-0.42781	-11.9	-2.8739	13.024	0	0	0	0
-0.50837	-11.902	-2.8693	13.051	0	0	0	0
-0.59582	-11.914	-2.8547	13.096	0	0	0	0
-0.68443	-11.939	-2.8307	13.158	0	0	0	0
-0.76802	-11.976	-2.8013	13.235	0	0	0	0
-0.84106	-12.022	-2.7716	13.315	0	0	0	0
