## Supplementary material for "How to control unpredictable others in court-net sports": International match data: n7_1_1.txt

-0.71084	12.317	2.436	-11.67	0	0	-0.71502	12.286
-0.73321	12.317	2.4386	-11.696	0	0	0	0
-0.75704	12.308	2.4433	-11.729	0	0	0	0
-0.78262	12.28	2.4496	-11.766	0	0	0	0
-0.80968	12.225	2.4561	-11.801	0	0	0	0
-0.83762	12.134	2.4612	-11.828	0	0	0	0
-0.86565	12.002	2.4636	-11.841	0	0	0	0
-0.89247	11.835	2.4644	-11.838	0	0	0	0
-0.91626	11.649	2.4667	-11.821	0	0	0	0
-0.9355	11.462	2.4758	-11.79	0	0	0	0
-0.9495	11.295	2.4975	-11.75	0	0	0	0
-0.95806	11.16	2.5365	-11.703	0	0	0	0
-0.96083	11.067	2.5955	-11.659	0	0	0	0
-0.95725	11.015	2.6739	-11.624	0	0	0	0
-0.94725	10.993	2.7693	-11.604	0	0	0	0
-0.93217	10.987	2.8777	-11.596	0	0	0	0
-0.91461	10.985	2.9941	-11.595	0	0	0	0
-0.89751	10.985	3.1138	-11.594	0	0	0	0
-0.88309	10.992	3.2337	-11.588	0	0	0	0
-0.87228	11.01	3.352	-11.577	0.59803	-2.0669	0	0
-0.86482	11.044	3.4678	-11.561	0	0	0	0
-0.85983	11.096	3.5794	-11.543	0	0	0	0
-0.85644	11.161	3.6844	-11.523	0	0	0	0
-0.85398	11.232	3.7806	-11.501	0	0	0	0
-0.85206	11.304	3.868	-11.476	0	0	0	0
-0.85046	11.375	3.948	-11.448	0	0	0	0
-0.84901	11.446	4.0227	-11.418	0	0	0	0
-0.84719	11.52	4.0929	-11.39	0	0	1.8	-2.7343
-0.84402	11.6	4.1587	-11.366	0	0	0	0
-0.83828	11.688	4.2193	-11.348	0	0	0	0
-0.82901	11.781	4.274	-11.335	0	0	0	0
-0.81587	11.871	4.3219	-11.325	0	0	0	0
-0.79884	11.946	4.3627	-11.315	0	0	0	0
-0.77779	11.996	4.3974	-11.306	0	0	0	0
-0.75294	12.017	4.4266	-11.295	0	0	0	0
-0.72601	12.017	4.4513	-11.282	0	0	0	0
-0.70017	12.004	4.4728	-11.265	0	0	0	0
-0.67812	11.989	4.4924	-11.243	0	0	0	0
-0.65979	11.979	4.5113	-11.218	0	0	0	0
-0.64199	11.98	4.5303	-11.191	0	0	0	0
-0.61949	11.998	4.5498	-11.166	0	0	0	0
-0.58661	12.035	4.5695	-11.146	0	0	0	0
-0.53905	12.093	4.5888	-11.135	0	0	0	0
-0.47513	12.169	4.6066	-11.129	0	0	0	0
-0.39612	12.253	4.622	-11.125	0	0	0	0
-0.30572	12.338	4.6338	-11.121	0	0	0	0
-0.20901	12.415	4.6411	-11.117	0	0	0	0
-0.11105	12.481	4.6428	-11.117	0	0	0	0
-0.016534	12.532	4.6383	-11.121	0	0	0	0
0.069979	12.572	4.6265	-11.128	0	0	0	0
0.1448	12.608	4.6047	-11.134	0	0	0	0
0.20612	12.646	4.5691	-11.138	0	0	0	0
0.25395	12.682	4.5157	-11.138	0	0	0	0
0.28933	12.715	4.4419	-11.134	0	0	0	0
0.31426	12.744	4.3481	-11.127	0	0	0	0
0.33209	12.772	4.2383	-11.119	0	0	0	0
0.34741	12.802	4.1187	-11.114	0.25477	3.0349	0	0
0.36508	12.838	3.9954	-11.115	0	0	0	0
0.38893	12.883	3.8723	-11.123	0	0	0	0
0.42077	12.938	3.7505	-11.134	0	0	0	0
0.46065	13.003	3.6281	-11.145	0	0	0	0
0.50783	13.078	3.5012	-11.15	0	0	0	0
0.56082	13.162	3.3669	-11.149	0	0	0	0
0.61708	13.252	3.2244	-11.147	0	0	0	0
0.67382	13.346	3.0754	-11.148	0	0	0.69419	13.389
0.72936	13.439	2.9222	-11.159	0	0	0	0
0.78404	13.529	2.7677	-11.183	0	0	0	0
0.84038	13.616	2.6158	-11.222	0	0	0	0
0.90246	13.706	2.4711	-11.27	0	0	0	0
0.97439	13.805	2.3383	-11.322	0	0	0	0
1.0581	13.912	2.2202	-11.373	0	0	0	0
1.1513	14.02	2.1164	-11.418	0	0	0	0
1.248	14.121	2.024	-11.458	0	0	0	0
1.3408	14.214	1.9381	-11.494	0	0	0	0
1.424	14.303	1.8537	-11.529	0	0	0	0
1.4952	14.391	1.7646	-11.561	0	0	0	0
1.5548	14.476	1.6644	-11.591	0	0	0	0
1.6051	14.556	1.5483	-11.621	0	0	0	0
1.6486	14.627	1.415	-11.649	0	0	0	0
1.6869	14.69	1.2672	-11.677	0	0	0	0
1.7207	14.743	1.1108	-11.705	0	0	0	0
1.75	14.788	0.95367	-11.733	0	0	0	0
1.7749	14.826	0.80312	-11.762	0	0	0	0
1.796	14.859	0.66392	-11.795	0	0	0	0
1.8145	14.891	0.53725	-11.837	0	0	0	0
1.8319	14.922	0.42106	-11.886	0	0	0	0
1.8492	14.949	0.31105	-11.939	0	0	0	0
1.8667	14.966	0.20174	-11.993	0	0	0	0
1.8841	14.968	0.087515	-12.042	0	0	0	0
1.8997	14.955	-0.035562	-12.088	0	0	0	0
1.9111	14.931	-0.168	-12.131	0	0	0	0
1.9159	14.899	-0.30664	-12.172	0	0	0	0
1.9123	14.864	-0.44599	-12.213	0	0	0	0
1.8993	14.826	-0.58002	-12.257	0	0	0	0
1.8764	14.784	-0.70388	-12.302	0	0	0	0
1.8439	14.733	-0.81529	-12.347	0	0	0	0
1.8027	14.665	-0.91452	-12.389	0	0	0	0
1.7537	14.573	-1.0034	-12.426	0	0	0	0
1.6975	14.456	-1.0848	-12.455	0	0	0	0
1.6349	14.322	-1.1632	-12.474	0	0	0	0
1.5674	14.185	-1.2434	-12.481	0	0	0	0
1.4986	14.06	-1.3295	-12.477	-1.2647	-12.539	0	0
1.4317	13.956	-1.423	-12.464	0	0	0	0
1.3687	13.877	-1.5222	-12.447	0	0	0	0
1.3099	13.82	-1.6226	-12.432	0	0	0	0
1.2557	13.781	-1.7181	-12.423	0	0	0	0
1.2068	13.751	-1.8026	-12.423	0	0	0	0
1.1634	13.722	-1.8716	-12.43	0	0	0	0
1.1257	13.689	-1.9236	-12.44	0	0	0	0
1.0944	13.651	-1.9608	-12.449	0	0	0	0
1.0698	13.614	-1.9877	-12.454	0	0	0	0
1.0517	13.587	-2.0095	-12.451	0	0	0	0
1.0401	13.576	-2.0306	-12.438	0	0	0	0
1.0361	13.579	-2.0548	-12.413	0	0	0	0
1.0415	13.592	-2.0852	-12.376	0	0	0	0
1.0581	13.609	-2.1236	-12.33	0	0	-2.0818	-12.34
1.0865	13.623	-2.1699	-12.281	0	0	0	0
1.1257	13.632	-2.2226	-12.238	0	0	0	0
1.1725	13.632	-2.2789	-12.206	0	0	0	0
1.2214	13.621	-2.3358	-12.191	0	0	0	0
1.2669	13.597	-2.3909	-12.192	0	0	0	0
1.3057	13.563	-2.443	-12.205	0	0	0	0
1.3372	13.523	-2.4925	-12.226	0	0	0	0
1.3631	13.481	-2.54	-12.254	0	0	0	0
1.3869	13.44	-2.5855	-12.287	0	0	0	0
1.4128	13.405	-2.6281	-12.322	0	0	0	0
1.4447	13.383	-2.667	-12.355	0	0	0	0
1.4842	13.38	-2.7019	-12.381	0	0	0	0
1.5298	13.394	-2.7341	-12.4	0	0	0	0
1.5774	13.421	-2.7653	-12.412	0	0	0	0
1.622	13.455	-2.7971	-12.42	0	0	0	0
1.6579	13.49	-2.8292	-12.426	0	0	0	0
1.6814	13.521	-2.8586	-12.432	0	0	0	0
1.6917	13.542	-2.8798	-12.441	0	0	0	0
1.6914	13.555	-2.8869	-12.452	0	0	0	0
1.6844	13.562	-2.8755	-12.468	0	0	0	0
1.6749	13.568	-2.8435	-12.488	0	0	0	0
1.6674	13.578	-2.7914	-12.509	1.6348	13.516	0	0
1.6664	13.596	-2.7225	-12.532	0	0	0	0
1.6752	13.625	-2.6415	-12.558	0	0	0	0
1.6951	13.667	-2.5546	-12.588	0	0	0	0
1.7248	13.716	-2.4679	-12.621	0	0	0	0
1.7598	13.762	-2.3865	-12.656	0	0	0	0
1.7951	13.789	-2.3134	-12.689	0	0	0	0
1.8268	13.789	-2.2491	-12.723	0	0	0	0
1.8531	13.766	-2.1919	-12.757	0	0	0	0
1.8735	13.73	-2.1406	-12.793	0	0	0	0
1.8876	13.692	-2.0945	-12.826	0	0	0	0
1.8962	13.659	-2.053	-12.852	0	0	0	0
1.9008	13.633	-2.0149	-12.868	0	0	0	0
1.9036	13.61	-1.9787	-12.872	0	0	0	0
1.9069	13.586	-1.9435	-12.862	0	0	0	0
1.913	13.555	-1.9096	-12.837	0	0	0	0
1.9235	13.516	-1.8782	-12.797	0	0	0	0
1.9392	13.469	-1.8492	-12.744	0	0	1.8924	13.555
1.9591	13.422	-1.8215	-12.682	0	0	0	0
1.981	13.388	-1.7932	-12.623	0	0	0	0
2.0029	13.372	-1.7624	-12.576	0	0	0	0
2.0238	13.376	-1.7285	-12.549	0	0	0	0
2.0437	13.394	-1.6923	-12.542	0	0	0	0
2.0619	13.416	-1.6568	-12.553	0	0	0	0
2.077	13.438	-1.6258	-12.576	0	0	0	0
2.0869	13.459	-1.6029	-12.603	0	0	0	0
2.0897	13.479	-1.5912	-12.627	0	0	0	0
2.0844	13.499	-1.593	-12.642	0	0	0	0
2.0718	13.518	-1.6086	-12.645	0	0	0	0
2.0543	13.534	-1.6368	-12.638	0	0	0	0
2.035	13.552	-1.6741	-12.625	0	0	0	0
2.0167	13.571	-1.7166	-12.611	0	0	0	0
2.0007	13.589	-1.7598	-12.601	0	0	0	0
1.9855	13.606	-1.8002	-12.597	0	0	0	0
1.9679	13.621	-1.8365	-12.599	0	0	0	0
1.9438	13.636	-1.8707	-12.606	0	0	0	0
1.9094	13.653	-1.9066	-12.613	0	0	0	0
1.8625	13.672	-1.9485	-12.613	0	0	0	0
1.8031	13.692	-1.9987	-12.599	0	0	0	0
1.7337	13.706	-2.0571	-12.567	0	0	0	0
1.6577	13.709	-2.1216	-12.517	0	0	0	0
1.5775	13.699	-2.1886	-12.451	0	0	0	0
1.4943	13.679	-2.2545	-12.373	0	0	0	0
1.4083	13.652	-2.3159	-12.286	0	0	0	0
1.3204	13.618	-2.3698	-12.195	-2.3632	-12.147	0	0
1.2324	13.579	-2.4136	-12.102	0	0	0	0
1.1479	13.536	-2.445	-12.01	0	0	0	0
1.0708	13.496	-2.4632	-11.922	0	0	0	0
1.0043	13.465	-2.4687	-11.839	0	0	0	0
0.95006	13.445	-2.4637	-11.764	0	0	0	0
0.90803	13.434	-2.4514	-11.697	0	0	0	0
0.87653	13.433	-2.4359	-11.64	0	0	0	0
0.85319	13.437	-2.4213	-11.596	0	0	0	0
0.83584	13.446	-2.4109	-11.566	0	0	0	0
0.82294	13.457	-2.4066	-11.546	0	0	0	0
0.81337	13.472	-2.4095	-11.528	0	0	0	0
0.80624	13.492	-2.4204	-11.508	0	0	0	0
0.80099	13.517	-2.4391	-11.48	0	0	0	0
0.79736	13.54	-2.4645	-11.442	0	0	-2.4422	-11.405
0.7951	13.559	-2.4942	-11.395	0	0	0	0
0.79378	13.571	-2.5241	-11.345	0	0	0	0
0.79287	13.579	-2.5489	-11.295	0	0	0	0
0.79182	13.582	-2.5633	-11.246	0	0	0	0
0.79021	13.583	-2.5637	-11.2	0	0	0	0
0.78782	13.582	-2.5484	-11.156	0	0	0	0
0.78476	13.58	-2.518	-11.115	0	0	0	0
0.78168	13.579	-2.4741	-11.08	0	0	0	0
0.77995	13.579	-2.4193	-11.052	0	0	0	0
0.78186	13.579	-2.3571	-11.033	0	0	0	0
0.79059	13.582	-2.292	-11.021	0	0	0	0
0.8094	13.585	-2.2287	-11.015	0	0	0	0
0.84052	13.59	-2.1701	-11.01	0	0	0	0
0.8845	13.597	-2.1173	-11.006	0	0	0	0
0.94004	13.607	-2.0694	-11.003	0	0	0	0
1.0039	13.627	-2.0239	-11	0	0	0	0
1.0718	13.664	-1.9782	-10.997	0	0	0	0
1.1401	13.717	-1.9305	-10.995	0	0	0	0
1.2064	13.782	-1.88	-10.996	0	0	0	0
1.2694	13.849	-1.8267	-11.003	0	0	0	0
1.3286	13.912	-1.7716	-11.017	0	0	0	0
1.3853	13.965	-1.716	-11.042	0	0	0	0
1.4428	14.005	-1.6615	-11.079	1.4487	13.995	0	0
1.5051	14.027	-1.6095	-11.128	0	0	0	0
1.5755	14.029	-1.5617	-11.186	0	0	0	0
1.6553	14.012	-1.5191	-11.25	0	0	0	0
1.7427	13.976	-1.4821	-11.316	0	0	0	0
1.8335	13.926	-1.45	-11.38	0	0	0	0
1.9218	13.866	-1.4216	-11.443	0	0	0	0
2.0012	13.804	-1.3958	-11.506	0	0	0	0
2.0662	13.749	-1.3715	-11.569	0	0	0	0
2.1145	13.709	-1.3485	-11.63	0	0	0	0
2.1473	13.69	-1.3276	-11.686	0	0	0	0
2.1685	13.693	-1.3102	-11.732	0	0	0	0
2.1834	13.717	-1.2974	-11.767	0	0	0	0
2.1971	13.756	-1.2899	-11.795	0	0	0	0
2.2141	13.804	-1.2881	-11.819	0	0	2.2033	13.789
2.2378	13.859	-1.2919	-11.846	0	0	0	0
2.2705	13.916	-1.3007	-11.881	0	0	0	0
2.3128	13.974	-1.3134	-11.927	0	0	0	0
2.3633	14.028	-1.3278	-11.986	0	0	0	0
2.4195	14.074	-1.3417	-12.057	0	0	0	0
2.4779	14.108	-1.3531	-12.133	0	0	0	0
2.5341	14.128	-1.3612	-12.208	0	0	0	0
2.5838	14.131	-1.3665	-12.27	0	0	0	0
2.6239	14.124	-1.3702	-12.313	0	0	0	0
2.6539	14.126	-1.3744	-12.333	0	0	0	0
2.6751	14.153	-1.3815	-12.333	0	0	0	0
2.69	14.213	-1.3943	-12.32	0	0	0	0
2.7019	14.301	-1.4156	-12.302	0	0	0	0
2.7147	14.4	-1.447	-12.288	0	0	0	0
2.7306	14.488	-1.4891	-12.283	0	0	0	0
2.7489	14.549	-1.5408	-12.289	0	0	0	0
2.7658	14.579	-1.5991	-12.306	0	0	0	0
2.7757	14.58	-1.6592	-12.335	0	0	0	0
2.7726	14.56	-1.7158	-12.374	0	0	0	0
2.7511	14.53	-1.7655	-12.42	0	0	0	0
2.7087	14.499	-1.808	-12.474	0	0	0	0
2.6467	14.47	-1.8462	-12.535	0	0	0	0
2.5691	14.448	-1.8845	-12.603	0	0	0	0
2.4807	14.431	-1.9265	-12.676	0	0	0	0
2.3865	14.419	-1.9735	-12.75	0	0	0	0
2.2899	14.41	-2.0239	-12.821	0	0	0	0
2.1926	14.403	-2.0757	-12.885	0	0	0	0
2.0951	14.401	-2.1275	-12.942	0	0	0	0
1.9978	14.406	-2.1782	-12.994	0	0	0	0
1.9013	14.417	-2.2275	-13.045	0	0	0	0
1.8072	14.428	-2.2757	-13.096	0	0	0	0
1.7179	14.428	-2.325	-13.149	0	0	0	0
1.6359	14.41	-2.3778	-13.199	-2.3462	-13.123	0	0
1.5627	14.376	-2.436	-13.245	0	0	0	0
1.4985	14.329	-2.4996	-13.285	0	0	0	0
1.4431	14.277	-2.566	-13.317	0	0	0	0
1.3954	14.222	-2.6306	-13.345	0	0	0	0
1.3545	14.164	-2.6884	-13.369	0	0	0	0
1.3193	14.103	-2.7353	-13.391	0	0	0	0
1.2883	14.042	-2.7693	-13.414	0	0	0	0
1.2599	13.986	-2.7911	-13.436	0	0	0	0
1.2331	13.942	-2.8028	-13.457	0	0	0	0
1.2076	13.916	-2.8076	-13.476	0	0	0	0
1.184	13.908	-2.8082	-13.49	0	0	0	0
1.1625	13.914	-2.8072	-13.5	0	0	0	0
1.1429	13.921	-2.8061	-13.505	0	0	0	0
1.1244	13.919	-2.8061	-13.508	0	0	-2.7876	-13.451
1.1059	13.903	-2.8076	-13.511	0	0	0	0
1.0865	13.877	-2.8101	-13.517	0	0	0	0
1.0664	13.849	-2.8127	-13.527	0	0	0	0
1.0469	13.823	-2.8134	-13.542	0	0	0	0
1.0293	13.804	-2.8096	-13.565	0	0	0	0
1.0145	13.793	-2.7987	-13.592	0	0	0	0
1.0031	13.789	-2.7794	-13.62	0	0	0	0
0.99628	13.792	-2.7526	-13.644	0	0	0	0
0.9959	13.803	-2.722	-13.657	0	0	0	0
1.0043	13.82	-2.692	-13.654	0	0	0	0
1.0242	13.843	-2.6672	-13.634	0	0	0	0
1.058	13.867	-2.6502	-13.599	0	0	0	0
1.1068	13.884	-2.6408	-13.556	0	0	0	0
1.17	13.888	-2.6356	-13.51	0	0	0	0
1.2454	13.873	-2.6288	-13.465	0	0	0	0
1.3292	13.843	-2.6149	-13.425	0	0	0	0
1.415	13.807	-2.5895	-13.393	0	0	0	0
1.4957	13.775	-2.5505	-13.369	0	0	0	0
1.5665	13.754	-2.4979	-13.353	0	0	0	0
1.6253	13.745	-2.4339	-13.345	1.6833	13.687	0	0
1.6722	13.748	-2.3627	-13.345	0	0	0	0
1.71	13.761	-2.2896	-13.351	0	0	0	0
1.7438	13.781	-2.2199	-13.362	0	0	0	0
1.7792	13.805	-2.1569	-13.373	0	0	0	0
1.8196	13.826	-2.1021	-13.381	0	0	0	0
1.8651	13.834	-2.0549	-13.387	0	0	0	0
1.9129	13.825	-2.0144	-13.389	0	0	0	0
1.9588	13.796	-1.9788	-13.387	0	0	0	0
1.9987	13.753	-1.9456	-13.38	0	0	0	0
2.0299	13.701	-1.9121	-13.368	0	0	0	0
2.0519	13.646	-1.8764	-13.349	0	0	0	0
2.0662	13.592	-1.8389	-13.323	0	0	0	0
2.0756	13.546	-1.8014	-13.291	0	0	0	0
2.0831	13.509	-1.7659	-13.253	0	0	0	0
2.0909	13.486	-1.7338	-13.211	0	0	0	0
2.1001	13.473	-1.7057	-13.163	0	0	0	0
2.1102	13.468	-1.6818	-13.11	0	0	0	0
2.1203	13.468	-1.6616	-13.054	0	0	2.1245	13.422
2.1304	13.47	-1.6445	-12.998	0	0	0	0
2.1411	13.473	-1.6294	-12.945	0	0	0	0
2.1535	13.475	-1.6153	-12.901	0	0	0	0
2.1683	13.476	-1.6014	-12.867	0	0	0	0
2.1852	13.478	-1.5874	-12.843	0	0	0	0
2.2028	13.48	-1.5734	-12.827	0	0	0	0
2.2193	13.484	-1.5598	-12.819	0	0	0	0
2.2331	13.494	-1.5472	-12.813	0	0	0	0
2.2432	13.512	-1.5361	-12.809	0	0	0	0
2.2487	13.538	-1.5282	-12.802	0	0	0	0
2.2486	13.566	-1.5256	-12.791	0	0	0	0
2.2427	13.588	-1.5302	-12.775	0	0	0	0
2.2317	13.6	-1.5434	-12.756	0	0	0	0
2.2169	13.605	-1.5655	-12.735	0	0	0	0
2.1999	13.609	-1.5954	-12.715	0	0	0	0
2.1808	13.62	-1.6305	-12.698	0	0	0	0
2.1583	13.642	-1.6668	-12.684	0	0	0	0
2.1296	13.671	-1.7001	-12.674	0	0	0	0
2.0921	13.7	-1.7273	-12.67	0	0	0	0
2.0447	13.723	-1.747	-12.67	0	0	0	0
1.9877	13.733	-1.7602	-12.677	0	0	0	0
1.9227	13.724	-1.7688	-12.69	0	0	0	0
1.8523	13.698	-1.7755	-12.712	0	0	0	0
1.7792	13.662	-1.783	-12.744	0	0	0	0
1.7053	13.622	-1.7939	-12.785	0	0	0	0
1.632	13.585	-1.8109	-12.834	0	0	0	0
1.5595	13.554	-1.8367	-12.887	-1.8277	-12.878	0	0
1.4882	13.53	-1.874	-12.939	0	0	0	0
1.4193	13.512	-1.9243	-12.987	0	0	0	0
1.3545	13.502	-1.9871	-13.032	0	0	0	0
1.2955	13.499	-2.0596	-13.076	0	0	0	0
1.2436	13.506	-2.137	-13.121	0	0	0	0
1.1999	13.521	-2.2131	-13.165	0	0	0	0
1.1652	13.545	-2.2814	-13.205	0	0	0	0
1.1389	13.573	-2.338	-13.235	0	0	0	0
1.1198	13.599	-2.3824	-13.25	0	0	0	0
1.1065	13.62	-2.4169	-13.25	0	0	0	0
1.0976	13.633	-2.4449	-13.235	0	0	0	0
1.0918	13.638	-2.4702	-13.208	0	0	0	0
1.088	13.636	-2.4947	-13.174	0	0	-2.4729	-13.187
1.0859	13.627	-2.5188	-13.143	0	0	0	0
1.0859	13.611	-2.542	-13.122	0	0	0	0
1.0892	13.59	-2.5638	-13.12	0	0	0	0
1.0971	13.566	-2.5848	-13.141	0	0	0	0
1.1092	13.546	-2.6057	-13.183	0	0	0	0
1.1236	13.536	-2.6277	-13.239	0	0	0	0
1.138	13.54	-2.6518	-13.302	0	0	0	0
1.1508	13.555	-2.6781	-13.363	0	0	0	0
1.1621	13.577	-2.7069	-13.414	0	0	0	0
1.1733	13.595	-2.7382	-13.453	0	0	0	0
1.1867	13.604	-2.7712	-13.482	0	0	0	0
1.2051	13.599	-2.8042	-13.504	0	0	0	0
1.231	13.582	-2.8357	-13.52	0	0	0	0
1.2661	13.557	-2.8644	-13.534	0	0	0	0
1.3113	13.531	-2.8896	-13.549	0	0	0	0
1.3667	13.51	-2.9108	-13.563	0	0	0	0
1.4303	13.498	-2.9274	-13.578	0	0	0	0
1.4976	13.497	-2.9381	-13.59	0	0	0	0
1.5633	13.508	-2.9406	-13.596	0	0	0	0
1.6232	13.527	-2.9313	-13.595	0	0	0	0
1.6754	13.55	-2.9062	-13.585	0	0	0	0
1.7202	13.566	-2.862	-13.567	0	0	0	0
1.7593	13.57	-2.7978	-13.541	0	0	0	0
1.7947	13.56	-2.7161	-13.51	0	0	0	0
1.8281	13.539	-2.6218	-13.479	0	0	0	0
1.8617	13.515	-2.5205	-13.45	1.8447	13.382	0	0
1.8976	13.494	-2.4176	-13.427	0	0	0	0
1.9381	13.481	-2.317	-13.411	0	0	0	0
1.9846	13.477	-2.2213	-13.398	0	0	0	0
2.0378	13.477	-2.1317	-13.385	0	0	0	0
2.0966	13.478	-2.048	-13.366	0	0	0	0
2.1575	13.472	-1.9699	-13.341	0	0	0	0
2.2151	13.453	-1.8978	-13.314	0	0	0	0
2.2648	13.413	-1.8321	-13.288	0	0	0	0
2.3047	13.354	-1.7729	-13.264	0	0	0	0
2.3353	13.279	-1.7199	-13.243	0	0	0	0
2.3579	13.201	-1.672	-13.223	0	0	0	0
2.3736	13.127	-1.6278	-13.202	0	0	0	0
2.3846	13.065	-1.5867	-13.178	0	0	0	0
2.3932	13.015	-1.5487	-13.148	0	0	0	0
2.402	12.974	-1.5141	-13.111	0	0	0	0
2.4125	12.94	-1.4822	-13.063	0	0	0	0
2.4249	12.911	-1.4522	-13.003	0	0	0	0
2.4382	12.889	-1.4238	-12.935	0	0	2.4598	12.808
2.4513	12.875	-1.3967	-12.866	0	0	0	0
2.4645	12.868	-1.3701	-12.804	0	0	0	0
2.4794	12.866	-1.3428	-12.754	0	0	0	0
2.4972	12.866	-1.3139	-12.723	0	0	0	0
2.5178	12.865	-1.2831	-12.709	0	0	0	0
2.5394	12.862	-1.2516	-12.709	0	0	0	0
2.56	12.854	-1.2212	-12.716	0	0	0	0
2.5777	12.841	-1.194	-12.722	0	0	0	0
2.5914	12.824	-1.1713	-12.722	0	0	0	0
2.6002	12.81	-1.1537	-12.712	0	0	0	0
2.6042	12.802	-1.1413	-12.695	0	0	0	0
2.6046	12.804	-1.1354	-12.676	0	0	0	0
2.6035	12.815	-1.1384	-12.662	0	0	0	0
2.6027	12.829	-1.1547	-12.655	0	0	0	0
2.6026	12.843	-1.1883	-12.657	0	0	0	0
2.6026	12.857	-1.242	-12.667	0	0	0	0
2.6009	12.875	-1.3153	-12.682	0	0	0	0
2.5945	12.904	-1.4052	-12.697	0	0	0	0
2.5797	12.949	-1.5074	-12.711	0	0	0	0
2.5523	13.014	-1.6175	-12.722	0	0	0	0
2.5096	13.101	-1.7315	-12.732	0	0	0	0
2.4507	13.2	-1.8451	-12.74	0	0	0	0
2.3779	13.299	-1.9544	-12.745	0	0	0	0
2.2947	13.381	-2.055	-12.75	0	0	0	0
2.2051	13.437	-2.1436	-12.759	0	0	0	0
2.1123	13.466	-2.2184	-12.775	0	0	0	0
2.0189	13.473	-2.2797	-12.8	0	0	0	0
1.9271	13.461	-2.328	-12.832	0	0	0	0
1.8395	13.435	-2.3639	-12.872	0	0	0	0
1.759	13.393	-2.3886	-12.917	0	0	0	0
1.6888	13.341	-2.4039	-12.966	0	0	0	0
1.6319	13.289	-2.4126	-13.016	0	0	0	0
1.5891	13.248	-2.4185	-13.063	-2.4024	-13.055	0	0
1.5588	13.221	-2.4252	-13.104	0	0	0	0
1.5382	13.21	-2.4362	-13.138	0	0	0	0
1.5243	13.213	-2.4531	-13.168	0	0	0	0
1.5145	13.23	-2.4754	-13.198	0	0	0	0
1.5068	13.257	-2.501	-13.232	0	0	-2.4953	-13.104
1.5001	13.288	-2.5273	-13.275	0	0	0	0
1.493	13.316	-2.5521	-13.327	0	0	0	0
1.4845	13.338	-2.5734	-13.388	0	0	0	0
1.474	13.352	-2.5896	-13.452	0	0	0	0
1.4618	13.359	-2.5999	-13.515	0	0	0	0
1.4495	13.361	-2.6043	-13.577	0	0	0	0
1.438	13.36	-2.603	-13.641	0	0	0	0
1.4279	13.359	-2.5958	-13.711	0	0	0	0
1.4189	13.357	-2.5832	-13.789	0	0	0	0
1.4109	13.356	-2.5667	-13.873	0	0	0	0
1.4044	13.354	-2.5491	-13.955	0	0	0	0
1.4016	13.353	-2.5338	-14.028	0	0	0	0
1.4061	13.35	-2.5237	-14.087	0	0	0	0
1.4231	13.345	-2.5197	-14.129	0	0	0	0
1.4576	13.338	-2.5207	-14.155	0	0	0	0
1.5138	13.327	-2.5232	-14.166	0	0	0	0
1.593	13.313	-2.523	-14.164	0	0	0	0
1.6925	13.3	-2.5157	-14.149	0	0	0	0
1.8065	13.293	-2.4985	-14.123	0	0	0	0
1.9285	13.301	-2.4696	-14.086	0	0	0	0
2.0541	13.324	-2.4291	-14.043	0	0	0	0
2.1823	13.36	-2.3782	-13.994	0	0	0	0
2.3138	13.404	-2.3197	-13.944	0	0	0	0
2.4496	13.448	-2.2569	-13.895	0	0	0	0
2.5891	13.481	-2.1937	-13.85	0	0	0	0
2.7303	13.497	-2.1334	-13.81	0	0	0	0
2.8702	13.497	-2.0783	-13.774	0	0	0	0
3.0054	13.482	-2.0292	-13.738	0	0	0	0
3.1328	13.456	-1.9858	-13.7	0	0	0	0
3.2502	13.422	-1.9473	-13.659	3.2283	13.304	0	0
3.3568	13.383	-1.9129	-13.615	0	0	0	0
3.4521	13.338	-1.8817	-13.571	0	0	0	0
3.5361	13.288	-1.8523	-13.529	0	0	0	0
3.6095	13.236	-1.8233	-13.486	0	0	0	0
3.6746	13.189	-1.7946	-13.441	0	0	0	0
3.7336	13.152	-1.767	-13.393	0	0	0	0
3.7881	13.129	-1.7417	-13.343	0	0	0	0
3.8385	13.119	-1.7194	-13.292	0	0	0	0
3.8839	13.116	-1.7002	-13.238	0	0	0	0
3.9236	13.116	-1.6843	-13.178	0	0	0	0
3.9587	13.114	-1.6725	-13.112	0	0	0	0
3.9917	13.108	-1.6661	-13.042	0	0	0	0
4.0249	13.095	-1.6654	-12.973	0	0	4.0331	13.097
4.0601	13.079	-1.6699	-12.909	0	0	0	0
4.0983	13.062	-1.6775	-12.854	0	0	0	0
4.1398	13.048	-1.686	-12.808	0	0	0	0
4.1844	13.039	-1.6936	-12.772	0	0	0	0
4.2308	13.036	-1.6995	-12.742	0	0	0	0
4.2771	13.042	-1.7037	-12.717	0	0	0	0
4.3201	13.055	-1.707	-12.693	0	0	0	0
4.3565	13.067	-1.7101	-12.668	0	0	0	0
4.384	13.075	-1.7133	-12.641	0	0	0	0
4.4018	13.082	-1.7161	-12.612	0	0	0	0
4.4105	13.097	-1.7158	-12.582	0	0	0	0
4.4119	13.125	-1.7087	-12.554	0	0	0	0
4.4082	13.163	-1.6896	-12.527	0	0	0	0
4.401	13.209	-1.6535	-12.501	0	0	0	0
4.391	13.256	-1.5965	-12.476	0	0	0	0
4.3782	13.301	-1.5168	-12.456	0	0	0	0
4.3616	13.341	-1.415	-12.446	0	0	0	0
4.339	13.373	-1.2949	-12.452	0	0	0	0
4.3068	13.398	-1.1634	-12.478	0	0	0	0
4.2611	13.417	-1.0302	-12.525	0	0	0	0
4.2003	13.43	-0.90421	-12.592	0	0	0	0
4.1254	13.437	-0.78819	-12.67	0	0	0	0
4.0399	13.439	-0.67478	-12.744	0	0	0	0
3.9475	13.44	-0.54414	-12.792	0	0	0	0
3.8512	13.443	-0.36404	-12.795	0	0	0	0
3.7518	13.448	-0.093371	-12.734	0	0	0	0
3.6486	13.457	0.30802	-12.6	0	0	0	0
3.5408	13.469	0.86104	-12.387	0	0	0	0
3.429	13.48	1.5408	-12.113	0	0	0	0
3.314	13.487	2.2614	-11.815	3.859	-11.135	0	0
3.1957	13.486	2.9074	-11.544	0	0	3.8613	-11.114
