## Supplementary material for "How to control unpredictable others in court-net sports": International match data: n7_1_2.txt

0.5155	12.2	-3.8258	-11.198	0	0	0.52407	12.128
0.49761	12.201	-3.8411	-11.208	0	0	0	0
0.47275	12.195	-3.8521	-11.228	0	0	0	0
0.44215	12.177	-3.8585	-11.261	0	0	0	0
0.40754	12.142	-3.8603	-11.304	0	0	0	0
0.3704	12.082	-3.8584	-11.352	0	0	0	0
0.33196	11.994	-3.8547	-11.397	0	0	0	0
0.29381	11.878	-3.8514	-11.433	0	0	0	0
0.25818	11.745	-3.8495	-11.453	0	0	0	0
0.22784	11.608	-3.8478	-11.457	0	0	0	0
0.20525	11.48	-3.8427	-11.447	0	0	0	0
0.19157	11.372	-3.8286	-11.429	0	0	0	0
0.18634	11.286	-3.7992	-11.408	0	0	0	0
0.18797	11.22	-3.7498	-11.39	0	0	0	0
0.19434	11.173	-3.6786	-11.38	0	0	0	0
0.20321	11.136	-3.5867	-11.38	0	0	0	0
0.21271	11.106	-3.4782	-11.392	0	0	0	0
0.2216	11.076	-3.3597	-11.412	0	0	0	0
0.2292	11.048	-3.2388	-11.44	0	0	0	0
0.235	11.025	-3.1222	-11.471	0	0	0	0
0.23852	11.016	-3.0137	-11.504	0	0	0	0
0.23973	11.025	-2.9149	-11.536	0	0	0	0
0.23927	11.052	-2.8251	-11.563	0	0	0	0
0.2383	11.098	-2.7416	-11.581	0	0	0	0
0.23866	11.157	-2.66	-11.587	0	0	0	0
0.24318	11.222	-2.5753	-11.581	-2.615	-11.578	0	0
0.25541	11.286	-2.4835	-11.564	0	0	0	0
0.27898	11.346	-2.3827	-11.542	0	0	0	0
0.31622	11.402	-2.2732	-11.521	0	0	-2.2355	-11.422
0.36711	11.452	-2.1566	-11.509	0	0	0	0
0.4292	11.495	-2.0348	-11.514	0	0	0	0
0.49832	11.527	-1.9088	-11.536	0	0	0	0
0.56984	11.549	-1.7787	-11.579	0	0	0	0
0.63971	11.562	-1.6429	-11.643	0	0	0	0
0.70497	11.568	-1.5003	-11.727	0	0	0	0
0.76414	11.573	-1.351	-11.825	0	0	0	0
0.81741	11.58	-1.1974	-11.931	0	0	0	0
0.86612	11.59	-1.0436	-12.037	0	0	0	0
0.91249	11.604	-0.89394	-12.135	0	0	0	0
0.95992	11.625	-0.75279	-12.223	0	0	0	0
1.0123	11.654	-0.62452	-12.305	0	0	0	0
1.0729	11.691	-0.51295	-12.381	0	0	0	0
1.1429	11.734	-0.42013	-12.453	0	0	0	0
1.2213	11.78	-0.34561	-12.518	0	0	0	0
1.3037	11.825	-0.28673	-12.58	0	0	0	0
1.3839	11.869	-0.23926	-12.635	0	0	0	0
1.4561	11.913	-0.19833	-12.685	0	0	0	0
1.5167	11.956	-0.15972	-12.727	0	0	0	0
1.5663	11.995	-0.12091	-12.761	0	0	0	0
1.6084	12.024	-0.081124	-12.788	0	0	0	0
1.6481	12.038	-0.041086	-12.808	0	0	0	0
1.6909	12.034	-0.002776	-12.823	0	0	0	0
1.7405	12.012	0.031305	-12.834	0	0	0	0
1.7982	11.973	0.059433	-12.844	0	0	0	0
1.8622	11.918	0.081205	-12.855	0	0	0	0
1.9285	11.849	0.09697	-12.87	1.9142	11.877	0	0
1.9918	11.772	0.10731	-12.891	0	0	0	0
2.0468	11.693	0.11314	-12.919	0	0	0	0
2.0905	11.621	0.11575	-12.952	0	0	0	0
2.1228	11.562	0.11636	-12.988	0	0	0	0
2.1459	11.518	0.11564	-13.021	0	0	0	0
2.1626	11.485	0.11376	-13.048	0	0	0	0
2.1749	11.457	0.11049	-13.069	0	0	0	0
2.1838	11.431	0.10544	-13.085	0	0	0	0
2.1893	11.406	0.098296	-13.1	0	0	0	0
2.1912	11.384	0.089105	-13.114	0	0	0	0
2.1907	11.369	0.078194	-13.129	0	0	0	0
2.1893	11.358	0.065903	-13.143	0	0	0	0
2.1883	11.353	0.052621	-13.156	0	0	0	0
2.1886	11.351	0.03909	-13.167	0	0	0	0
2.191	11.352	0.026404	-13.175	0	0	2.1754	11.289
2.1957	11.353	0.015609	-13.183	0	0	0	0
2.2023	11.355	0.007303	-13.193	0	0	0	0
2.2101	11.357	0.001346	-13.205	0	0	0	0
2.2176	11.358	-0.003128	-13.219	0	0	0	0
2.224	11.358	-0.007283	-13.231	0	0	0	0
2.2294	11.357	-0.012202	-13.24	0	0	0	0
2.2343	11.355	-0.019165	-13.241	0	0	0	0
2.2391	11.355	-0.030345	-13.235	0	0	0	0
2.2443	11.356	-0.048992	-13.218	0	0	0	0
2.2493	11.362	-0.078759	-13.192	0	0	0	0
2.2526	11.376	-0.12259	-13.158	0	0	0	0
2.2513	11.398	-0.18149	-13.121	0	0	0	0
2.2422	11.432	-0.25352	-13.089	0	0	0	0
2.223	11.475	-0.33387	-13.066	0	0	0	0
2.1934	11.526	-0.41621	-13.057	0	0	0	0
2.1547	11.581	-0.49457	-13.061	0	0	0	0
2.1086	11.637	-0.56473	-13.076	0	0	0	0
2.0571	11.69	-0.625	-13.1	0	0	0	0
2.0019	11.736	-0.67643	-13.13	0	0	0	0
1.9452	11.776	-0.72206	-13.164	0	0	0	0
1.8891	11.817	-0.76571	-13.199	0	0	0	0
1.8353	11.865	-0.81042	-13.233	-0.77008	-13.199	0	0
1.7846	11.925	-0.85719	-13.264	0	0	0	0
1.7374	11.994	-0.90453	-13.293	0	0	0	0
1.6937	12.062	-0.94905	-13.317	0	0	0	0
1.6545	12.121	-0.98696	-13.337	0	0	0	0
1.6209	12.165	-1.0159	-13.351	0	0	0	0
1.5939	12.193	-1.0362	-13.359	0	0	0	0
1.5739	12.206	-1.0503	-13.36	0	0	0	0
1.5599	12.211	-1.0616	-13.356	0	0	0	0
1.5503	12.21	-1.0733	-13.344	0	0	0	0
1.5433	12.209	-1.0872	-13.327	0	0	0	0
1.5376	12.211	-1.1036	-13.304	0	0	0	0
1.5336	12.22	-1.1216	-13.28	0	0	-1.1019	-13.241
1.5318	12.238	-1.1396	-13.259	0	0	0	0
1.5328	12.267	-1.1559	-13.247	0	0	0	0
1.5364	12.304	-1.1703	-13.246	0	0	0	0
1.5423	12.344	-1.1836	-13.259	0	0	0	0
1.5502	12.387	-1.1968	-13.284	0	0	0	0
1.5594	12.428	-1.2101	-13.318	0	0	0	0
1.5687	12.465	-1.2223	-13.356	0	0	0	0
1.5763	12.494	-1.2319	-13.395	0	0	0	0
1.581	12.513	-1.2375	-13.431	0	0	0	0
1.582	12.524	-1.2395	-13.463	0	0	0	0
1.5794	12.531	-1.2391	-13.489	0	0	0	0
1.5737	12.538	-1.2375	-13.51	0	0	0	0
1.5661	12.55	-1.2344	-13.525	0	0	0	0
1.5588	12.572	-1.2282	-13.537	0	0	0	0
1.5556	12.605	-1.216	-13.548	0	0	0	0
1.5603	12.646	-1.1944	-13.561	0	0	0	0
1.5753	12.69	-1.1601	-13.576	0	0	0	0
1.6001	12.735	-1.1119	-13.594	0	0	0	0
1.6317	12.78	-1.0508	-13.616	0	0	0	0
1.6664	12.822	-0.97928	-13.641	0	0	0	0
1.7013	12.858	-0.9001	-13.669	0	0	0	0
1.735	12.885	-0.81619	-13.698	0	0	0	0
1.7668	12.903	-0.73069	-13.727	1.7991	12.895	0	0
1.7971	12.915	-0.64681	-13.755	0	0	0	0
1.8268	12.923	-0.56744	-13.781	0	0	0	0
1.8569	12.928	-0.49456	-13.803	0	0	0	0
1.887	12.932	-0.42869	-13.82	0	0	0	0
1.9148	12.935	-0.36944	-13.831	0	0	0	0
1.9381	12.938	-0.3162	-13.837	0	0	0	0
1.9557	12.94	-0.2685	-13.835	0	0	0	0
1.9683	12.942	-0.22583	-13.828	0	0	0	0
1.9772	12.943	-0.18765	-13.814	0	0	0	0
1.9834	12.944	-0.1537	-13.794	0	0	0	0
1.9877	12.945	-0.12428	-13.771	0	0	0	0
1.9901	12.945	-0.10008	-13.747	0	0	0	0
1.9907	12.944	-0.081895	-13.726	0	0	0	0
1.9894	12.943	-0.070158	-13.711	0	0	0	0
1.9854	12.94	-0.06444	-13.701	0	0	0	0
1.978	12.936	-0.063628	-13.696	0	0	0	0
1.9666	12.932	-0.066519	-13.695	0	0	0	0
1.951	12.928	-0.072147	-13.7	0	0	1.959	12.933
1.932	12.927	-0.079694	-13.709	0	0	0	0
1.911	12.93	-0.088302	-13.723	0	0	0	0
1.8892	12.942	-0.096991	-13.743	0	0	0	0
1.8682	12.963	-0.10491	-13.767	0	0	0	0
1.8496	12.992	-0.11184	-13.791	0	0	0	0
1.8344	13.023	-0.1184	-13.815	0	0	0	0
1.8224	13.048	-0.12565	-13.834	0	0	0	0
1.8124	13.066	-0.13421	-13.849	0	0	0	0
1.8033	13.075	-0.14326	-13.861	0	0	0	0
1.7935	13.077	-0.14995	-13.87	0	0	0	0
1.7807	13.075	-0.14963	-13.873	0	0	0	0
1.7617	13.068	-0.13694	-13.865	0	0	0	0
1.7334	13.061	-0.10717	-13.844	0	0	0	0
1.6937	13.055	-0.056973	-13.811	0	0	0	0
1.6424	13.053	0.015576	-13.768	0	0	0	0
1.5806	13.06	0.11037	-13.72	0	0	0	0
1.5116	13.077	0.22427	-13.674	0	0	0	0
1.4394	13.107	0.35141	-13.632	0	0	0	0
1.368	13.147	0.48584	-13.601	0	0	0	0
1.3001	13.191	0.62423	-13.582	0	0	0	0
1.2369	13.231	0.76597	-13.575	0	0	0	0
1.1789	13.259	0.9116	-13.576	0	0	0	0
1.1267	13.27	1.0617	-13.583	0	0	0	0
1.08	13.264	1.2159	-13.598	0	0	0	0
1.0378	13.243	1.3723	-13.622	0	0	0	0
0.99825	13.209	1.5286	-13.659	0	0	0	0
0.96003	13.169	1.6823	-13.71	0	0	0	0
0.92256	13.131	1.832	-13.768	0	0	0	0
0.88608	13.101	1.9769	-13.826	0	0	0	0
0.8506	13.082	2.1163	-13.878	0	0	0	0
0.81525	13.074	2.2498	-13.918	0	0	0	0
0.77893	13.077	2.3768	-13.948	0	0	0	0
0.74161	13.091	2.4962	-13.968	0	0	0	0
0.70493	13.113	2.6059	-13.98	0	0	0	0
0.67149	13.139	2.7035	-13.988	0	0	0	0
0.64349	13.162	2.7867	-13.992	0	0	0	0
0.62166	13.18	2.8554	-13.989	0	0	0	0
