## Supplementary material for "How to control unpredictable others in court-net sports": International match data: n7_1_3.txt

-0.84921	12.315	2.2747	-10.303	0	0	-0.84249	12.233
-0.85274	12.338	2.2739	-10.298	0	0	0	0
-0.85657	12.358	2.2743	-10.297	0	0	0	0
-0.8617	12.366	2.2753	-10.301	0	0	0	0
-0.86911	12.354	2.276	-10.308	0	0	0	0
-0.87942	12.321	2.2757	-10.319	0	0	0	0
-0.89238	12.272	2.273	-10.332	0	0	0	0
-0.90639	12.217	2.2669	-10.345	0	0	0	0
-0.91906	12.172	2.2571	-10.352	0	0	0	0
-0.92858	12.149	2.2441	-10.35	0	0	0	0
-0.9342	12.156	2.2301	-10.336	0	0	0	0
-0.936	12.192	2.2188	-10.312	0	0	0	0
-0.93455	12.251	2.2158	-10.28	0	0	0	0
-0.93112	12.326	2.2274	-10.247	0	0	0	0
-0.92727	12.404	2.2597	-10.215	0	0	0	0
-0.9238	12.476	2.3169	-10.186	0	0	0	0
-0.92017	12.534	2.4	-10.16	0	0	0	0
-0.91481	12.578	2.5061	-10.134	0	0	0	0
-0.90556	12.61	2.6276	-10.107	0	0	0	0
-0.89017	12.637	2.7551	-10.077	0	0	0	0
-0.86717	12.66	2.8802	-10.044	0	0	0	0
-0.83701	12.684	2.9982	-10.011	0	0	0	0
-0.80272	12.716	3.1072	-9.9776	0	0	0	0
-0.76883	12.761	3.2072	-9.9466	0	0	0	0
-0.73947	12.824	3.299	-9.9173	0	0	0	0
-0.71714	12.898	3.3845	-9.8873	3.3504	-9.8964	0	0
-0.70238	12.973	3.4658	-9.8534	0	0	0	0
-0.69421	13.039	3.5443	-9.8141	0	0	0	0
-0.69105	13.088	3.62	-9.7716	0	0	0	0
-0.69154	13.119	3.6912	-9.7308	0	0	0	0
-0.69491	13.136	3.7548	-9.697	0	0	0	0
-0.70075	13.143	3.8087	-9.674	0	0	0	0
-0.70821	13.146	3.8526	-9.6618	0	0	0	0
-0.71578	13.153	3.8882	-9.6565	0	0	0	0
-0.72225	13.169	3.9183	-9.6524	0	0	0	0
-0.72774	13.197	3.9456	-9.6445	0	0	0	0
-0.73352	13.227	3.9727	-9.6287	0	0	3.9188	-9.6037
-0.74128	13.254	4.0011	-9.6031	0	0	0	0
-0.75245	13.272	4.0309	-9.5694	0	0	0	0
-0.76743	13.281	4.0611	-9.5325	0	0	0	0
-0.78484	13.284	4.0904	-9.4995	0	0	0	0
-0.80131	13.285	4.1179	-9.4775	0	0	0	0
-0.81274	13.287	4.1431	-9.4714	0	0	0	0
-0.81644	13.293	4.1672	-9.4811	0	0	0	0
-0.81222	13.307	4.192	-9.5006	0	0	0	0
-0.8026	13.329	4.2198	-9.5209	0	0	0	0
-0.79291	13.358	4.2518	-9.5344	0	0	0	0
-0.79097	13.389	4.2881	-9.5378	0	0	0	0
-0.80515	13.413	4.3266	-9.5323	0	0	0	0
-0.84114	13.427	4.3646	-9.5225	0	0	0	0
-0.89955	13.429	4.3995	-9.5138	0	0	0	0
-0.97596	13.419	4.4292	-9.5101	0	0	0	0
-1.064	13.398	4.4516	-9.5121	0	0	0	0
-1.159	13.363	4.4642	-9.5189	0	0	0	0
-1.2602	13.317	4.4643	-9.5299	0	0	0	0
-1.3689	13.263	4.449	-9.5467	0	0	0	0
-1.4869	13.208	4.4149	-9.5721	0	0	0	0
-1.6159	13.155	4.36	-9.609	0	0	0	0
-1.7575	13.104	4.2839	-9.6589	0	0	0	0
-1.9122	13.055	4.1886	-9.7218	0	0	0	0
-2.0777	13.006	4.0775	-9.7956	0	0	0	0
-2.2489	12.959	3.9548	-9.8772	0	0	0	0
-2.4187	12.919	3.8249	-9.9626	0	0	0	0
-2.5804	12.891	3.6919	-10.047	0	0	0	0
-2.7294	12.873	3.5583	-10.126	-2.7949	12.689	0	0
-2.8641	12.858	3.4264	-10.195	0	0	0	0
-2.986	12.833	3.2988	-10.253	0	0	0	0
-3.0985	12.789	3.1784	-10.302	0	0	0	0
-3.2046	12.726	3.0684	-10.344	0	0	0	0
-3.3057	12.651	2.9707	-10.381	0	0	0	0
-3.4013	12.578	2.8852	-10.416	0	0	0	0
-3.4906	12.522	2.8088	-10.451	0	0	0	0
-3.5735	12.493	2.7367	-10.495	0	0	-3.5311	12.375
-3.6501	12.494	2.6634	-10.553	0	0	0	0
-3.7197	12.522	2.5854	-10.634	0	0	0	0
-3.7817	12.575	2.5011	-10.74	0	0	0	0
-3.8364	12.646	2.4114	-10.865	0	0	0	0
-3.8848	12.729	2.3186	-11	0	0	0	0
-3.9282	12.814	2.227	-11.135	0	0	0	0
-3.9682	12.89	2.1417	-11.26	0	0	0	0
-4.0058	12.947	2.0676	-11.369	0	0	0	0
-4.0416	12.978	2.0087	-11.46	0	0	0	0
-4.0759	12.98	1.9667	-11.534	0	0	0	0
-4.1095	12.955	1.9411	-11.596	0	0	0	0
-4.143	12.908	1.9302	-11.649	0	0	0	0
-4.1761	12.85	1.9314	-11.695	0	0	0	0
-4.2062	12.797	1.9423	-11.734	0	0	0	0
-4.229	12.762	1.9603	-11.768	0	0	0	0
-4.2388	12.751	1.9827	-11.801	0	0	0	0
-4.2299	12.764	2.0069	-11.835	0	0	0	0
-4.1971	12.792	2.0316	-11.872	0	0	0	0
-4.1373	12.819	2.057	-11.907	0	0	0	0
-4.0516	12.833	2.0847	-11.939	0	0	0	0
-3.9448	12.828	2.1169	-11.962	0	0	0	0
-3.8244	12.802	2.1559	-11.973	0	0	0	0
-3.6973	12.759	2.2028	-11.97	0	0	0	0
-3.5678	12.706	2.2564	-11.956	0	0	0	0
-3.4377	12.656	2.3135	-11.937	0	0	0	0
-3.3076	12.62	2.3694	-11.918	0	0	0	0
-3.1794	12.608	2.4201	-11.902	0	0	0	0
-3.0563	12.623	2.4644	-11.891	0	0	0	0
-2.9424	12.659	2.5036	-11.886	0	0	0	0
-2.8396	12.708	2.5404	-11.885	0	0	0	0
-2.7468	12.756	2.577	-11.886	2.562	-11.837	0	0
-2.6594	12.794	2.6142	-11.885	0	0	0	0
-2.5706	12.816	2.6516	-11.883	0	0	0	0
-2.474	12.823	2.6887	-11.877	0	0	2.7158	-11.832
-2.3654	12.821	2.7262	-11.866	0	0	0	0
-2.2428	12.814	2.7661	-11.851	0	0	0	0
-2.1068	12.81	2.8102	-11.833	0	0	0	0
-1.9596	12.813	2.8584	-11.813	0	0	0	0
-1.8065	12.819	2.9093	-11.793	0	0	0	0
-1.6554	12.817	2.9624	-11.778	0	0	0	0
-1.515	12.796	3.0186	-11.77	0	0	0	0
-1.3926	12.752	3.0788	-11.771	0	0	0	0
-1.2924	12.691	3.1432	-11.782	0	0	0	0
-1.2153	12.625	3.2106	-11.801	0	0	0	0
-1.1583	12.568	3.2787	-11.824	0	0	0	0
-1.1151	12.529	3.3459	-11.849	0	0	0	0
-1.0786	12.513	3.4107	-11.872	0	0	0	0
-1.0431	12.516	3.4719	-11.889	0	0	0	0
-1.005	12.526	3.5278	-11.9	0	0	0	0
-0.96381	12.532	3.5765	-11.904	0	0	0	0
-0.92048	12.524	3.6169	-11.903	0	0	0	0
-0.87646	12.497	3.6484	-11.897	0	0	0	0
-0.83293	12.449	3.6716	-11.888	0	0	0	0
-0.79042	12.382	3.6871	-11.88	0	0	0	0
-0.74831	12.303	3.6959	-11.873	0	0	0	0
-0.70515	12.219	3.6972	-11.868	0	0	0	0
-0.6595	12.138	3.689	-11.867	0	0	0	0
-0.61026	12.066	3.6686	-11.867	0	0	0	0
-0.55671	12.004	3.634	-11.866	0	0	0	0
-0.4988	11.946	3.5841	-11.862	0	0	0	0
-0.43747	11.886	3.5178	-11.852	0	0	0	0
-0.37445	11.817	3.4352	-11.838	0	0	0	0
-0.31153	11.738	3.3369	-11.822	0	0	0	0
-0.24992	11.643	3.2252	-11.812	0	0	0	0
-0.19049	11.53	3.1031	-11.815	0	0	0	0
-0.13501	11.398	2.9744	-11.831	0	0	0	0
-0.086566	11.258	2.8433	-11.858	-0.056661	10.923	0	0
-0.047939	11.123	2.7146	-11.887	0	0	0	0
-0.020427	11.002	2.5927	-11.916	0	0	0	0
-0.003731	10.898	2.4809	-11.94	0	0	0	0
0.003926	10.809	2.3813	-11.96	0	0	0	0
0.005568	10.731	2.2946	-11.977	0	0	0	0
0.004974	10.659	2.2205	-11.995	0	0	0	0
0.006073	10.589	2.157	-12.014	0	0	0	0
0.012368	10.519	2.1007	-12.034	0	0	0	0
0.026356	10.443	2.0477	-12.054	0	0	0	0
0.04892	10.355	1.995	-12.075	0	0	0	0
0.079439	10.252	1.9414	-12.099	0	0	0	0
0.11669	10.137	1.8877	-12.127	0	0	0	0
0.15906	10.013	1.8353	-12.166	0	0	0	0
0.20397	9.8831	1.7856	-12.219	0	0	0.18739	9.8997
0.24774	9.7503	1.7392	-12.287	0	0	0	0
0.28605	9.6208	1.6958	-12.366	0	0	0	0
0.31521	9.501	1.6559	-12.45	0	0	0	0
0.33371	9.3952	1.6207	-12.529	0	0	0	0
0.34252	9.305	1.5917	-12.595	0	0	0	0
0.34418	9.2292	1.5698	-12.643	0	0	0	0
0.34171	9.1637	1.5542	-12.67	0	0	0	0
0.33782	9.1038	1.5417	-12.68	0	0	0	0
0.33454	9.0483	1.5269	-12.678	0	0	0	0
0.33348	9.0005	1.5024	-12.671	0	0	0	0
0.33609	8.9655	1.4604	-12.665	0	0	0	0
0.34385	8.9464	1.395	-12.664	0	0	0	0
0.35807	8.944	1.3045	-12.67	0	0	0	0
0.37923	8.9569	1.1924	-12.685	0	0	0	0
0.40605	8.9823	1.0655	-12.709	0	0	0	0
0.43525	9.0157	0.93103	-12.741	0	0	0	0
0.46287	9.0528	0.79394	-12.781	0	0	0	0
0.48609	9.0915	0.65587	-12.828	0	0	0	0
0.50371	9.1328	0.51613	-12.881	0	0	0	0
0.51608	9.1784	0.37333	-12.938	0	0	0	0
0.52516	9.2285	0.22634	-12.997	0	0	0	0
0.53405	9.2811	0.07472	-13.058	0	0	0	0
0.5461	9.3337	-0.081165	-13.122	0	0	0	0
0.56427	9.3875	-0.2404	-13.188	0	0	0	0
0.59061	9.4494	-0.40191	-13.255	0	0	0	0
0.62549	9.5293	-0.56458	-13.321	0	0	0	0
0.66724	9.6335	-0.72719	-13.388	0	0	0	0
0.71293	9.7595	-0.88846	-13.458	-0.88493	-13.412	0	0
0.75955	9.8962	-1.0471	-13.537	0	0	0	0
0.80405	10.029	-1.2019	-13.626	0	0	0	0
0.84335	10.148	-1.3518	-13.724	0	0	0	0
0.87523	10.247	-1.4965	-13.829	0	0	0	0
0.89925	10.328	-1.6363	-13.938	0	0	0	0
0.91664	10.397	-1.7713	-14.044	0	0	0	0
0.92929	10.458	-1.9021	-14.144	0	0	0	0
0.93873	10.517	-2.0299	-14.231	0	0	0	0
0.9459	10.58	-2.1559	-14.305	0	0	0	0
0.95164	10.653	-2.2793	-14.365	0	0	0	0
0.95703	10.735	-2.3983	-14.415	0	0	0	0
0.96312	10.821	-2.5112	-14.456	0	0	0	0
0.97088	10.904	-2.6168	-14.49	0	0	-2.652	-14.552
0.9813	10.982	-2.7142	-14.519	0	0	0	0
0.99514	11.058	-2.8031	-14.547	0	0	0	0
1.0123	11.133	-2.8831	-14.572	0	0	0	0
1.0314	11.208	-2.9545	-14.593	0	0	0	0
1.0507	11.275	-3.0187	-14.607	0	0	0	0
1.0688	11.333	-3.0784	-14.612	0	0	0	0
1.0848	11.38	-3.1362	-14.609	0	0	0	0
1.0985	11.42	-3.1943	-14.601	0	0	0	0
1.1099	11.45	-3.2538	-14.592	0	0	0	0
1.1195	11.469	-3.314	-14.587	0	0	0	0
1.1273	11.477	-3.3729	-14.59	0	0	0	0
1.1326	11.474	-3.4284	-14.601	0	0	0	0
1.1346	11.461	-3.4799	-14.62	0	0	0	0
1.1337	11.441	-3.5267	-14.644	0	0	0	0
1.1326	11.419	-3.5678	-14.672	0	0	0	0
1.1344	11.397	-3.6015	-14.703	0	0	0	0
1.1413	11.378	-3.6272	-14.734	0	0	0	0
1.1537	11.362	-3.6454	-14.763	0	0	0	0
1.1709	11.35	-3.6571	-14.787	0	0	0	0
1.1915	11.346	-3.6627	-14.804	0	0	0	0
1.2149	11.354	-3.6619	-14.816	0	0	0	0
1.2408	11.371	-3.6534	-14.825	0	0	0	0
1.2697	11.394	-3.6359	-14.831	0	0	0	0
1.3013	11.418	-3.6074	-14.835	0	0	0	0
1.3347	11.438	-3.5659	-14.835	0	0	0	0
1.3677	11.451	-3.5097	-14.833	0	0	0	0
1.3976	11.464	-3.4396	-14.828	0	0	0	0
1.421	11.484	-3.3585	-14.823	0	0	0	0
1.4345	11.523	-3.2705	-14.823	0	0	0	0
1.4362	11.586	-3.1798	-14.833	0	0	0	0
1.427	11.668	-3.0901	-14.857	0	0	0	0
1.4098	11.763	-3.0054	-14.895	0	0	0	0
1.3879	11.864	-2.9296	-14.941	0	0	0	0
1.3634	11.969	-2.8655	-14.988	0	0	0	0
1.3384	12.078	-2.813	-15.028	0	0	0	0
1.3139	12.187	-2.7693	-15.055	0	0	0	0
1.2906	12.291	-2.7289	-15.066	0	0	0	0
1.2675	12.389	-2.6858	-15.061	0	0	0	0
1.2428	12.479	-2.6346	-15.043	0	0	0	0
1.2148	12.565	-2.5722	-15.016	0	0	0	0
1.1829	12.647	-2.4978	-14.986	0	0	0	0
1.1484	12.727	-2.4118	-14.958	0	0	0	0
1.1136	12.8	-2.316	-14.939	0	0	0	0
1.0811	12.861	-2.2136	-14.932	0	0	0	0
1.0525	12.912	-2.1091	-14.939	0	0	0	0
1.0273	12.956	-2.0069	-14.961	0	0	0	0
1.0037	13.002	-1.9107	-14.992	0	0	0	0
0.97919	13.056	-1.8232	-15.026	0	0	0	0
0.95198	13.123	-1.7464	-15.056	0	0	0	0
0.92111	13.209	-1.6802	-15.079	0	0	0	0
0.88733	13.313	-1.6223	-15.092	0	0	0	0
0.85317	13.427	-1.5689	-15.093	0	0	0	0
0.82129	13.536	-1.5155	-15.08	0	0	0	0
0.79225	13.622	-1.4589	-15.053	0	0	0	0
0.76478	13.677	-1.3974	-15.013	0	0	0	0
0.73815	13.705	-1.33	-14.96	0	0	0	0
0.71321	13.723	-1.2569	-14.9	0	0	0	0
0.69144	13.749	-1.1788	-14.839	0	0	0	0
0.67393	13.794	-1.097	-14.781	0	0	0	0
0.66109	13.854	-1.0137	-14.735	0	0	0	0
0.65278	13.919	-0.93205	-14.703	0	0	0	0
0.64838	13.974	-0.8551	-14.686	0	0	0	0
0.64686	14.013	-0.78486	-14.68	0	0	0	0
0.64703	14.037	-0.72226	-14.679	0	0	0	0
0.64768	14.055	-0.66763	-14.681	0	0	0	0
0.64759	14.075	-0.62092	-14.68	0	0	0	0
0.64558	14.11	-0.58136	-14.678	0	0	0	0
0.64052	14.171	-0.54706	-14.671	0	0	0	0
0.63155	14.265	-0.51515	-14.66	0	0	0	0
0.61849	14.392	-0.48269	-14.642	0	0	0	0
0.60231	14.537	-0.44762	-14.617	0	0	0	0
0.58503	14.679	-0.40913	-14.585	0	0	0	0
0.56896	14.798	-0.36748	-14.546	0	0	0	0
0.55597	14.886	-0.32395	-14.5	0	0	0	0
0.54687	14.942	-0.28062	-14.447	0	0	0	0
0.5414	14.972	-0.24007	-14.39	0	0	0	0
0.53875	14.983	-0.20511	-14.333	0	0	0	0
0.53798	14.983	-0.17828	-14.278	0	0	0	0
0.53829	14.977	-0.16088	-14.229	0	0	0	0
0.5391	14.969	-0.1527	-14.185	0	0	0	0
