## Supplementary material for "How to control unpredictable others in court-net sports": International match data: n7_1_4.txt

0.67955	12.213	-3.7015	-11.557	0	0	0.67954	12.167
0.66635	12.22	-3.7146	-11.56	0	0	0	0
0.64793	12.233	-3.7302	-11.57	0	0	0	0
0.6244	12.251	-3.7471	-11.588	0	0	0	0
0.59564	12.272	-3.7628	-11.615	0	0	0	0
0.5616	12.289	-3.7749	-11.649	0	0	0	0
0.52313	12.294	-3.7831	-11.687	0	0	0	0
0.48256	12.281	-3.7893	-11.724	0	0	0	0
0.44354	12.247	-3.797	-11.755	0	0	0	0
0.4098	12.196	-3.8109	-11.777	0	0	0	0
0.38358	12.135	-3.8358	-11.79	0	0	0	0
0.36537	12.075	-3.8757	-11.789	0	0	0	0
0.35486	12.023	-3.9333	-11.774	0	0	0	0
0.35195	11.983	-4.0085	-11.745	0	0	0	0
0.357	11.951	-4.0974	-11.705	0	0	0	0
0.37044	11.929	-4.1936	-11.661	0	0	0	0
0.39194	11.916	-4.2894	-11.617	0	0	0	0
0.4199	11.917	-4.3779	-11.575	-4.4173	-11.573	0	0
0.4513	11.94	-4.4545	-11.537	0	0	0	0
0.48225	11.987	-4.517	-11.505	0	0	0	0
0.50907	12.054	-4.5647	-11.478	0	0	0	0
0.52942	12.136	-4.599	-11.457	0	0	0	0
0.54291	12.226	-4.6231	-11.44	0	0	0	0
0.55093	12.322	-4.6415	-11.426	0	0	0	0
0.55579	12.419	-4.6584	-11.416	0	0	0	0
0.55995	12.509	-4.6771	-11.409	0	0	0	0
0.5655	12.586	-4.699	-11.403	0	0	0	0
0.57419	12.645	-4.7243	-11.396	0	0	0	0
0.58802	12.689	-4.7522	-11.387	0	0	0	0
0.6095	12.723	-4.782	-11.375	0	0	0	0
0.6411	12.75	-4.8141	-11.36	0	0	0	0
0.68387	12.775	-4.85	-11.342	0	0	-4.7885	-11.304
0.73646	12.799	-4.8902	-11.325	0	0	0	0
0.79538	12.827	-4.9332	-11.31	0	0	0	0
0.8563	12.856	-4.9746	-11.304	0	0	0	0
0.91566	12.883	-5.0095	-11.307	0	0	0	0
0.97098	12.905	-5.0346	-11.318	0	0	0	0
1.0203	12.922	-5.0497	-11.332	0	0	0	0
1.0623	12.933	-5.0566	-11.343	0	0	0	0
1.0976	12.943	-5.0573	-11.347	0	0	0	0
1.1294	12.954	-5.0532	-11.343	0	0	0	0
1.1628	12.973	-5.0446	-11.334	0	0	0	0
1.2026	13.002	-5.0318	-11.323	0	0	0	0
1.2513	13.047	-5.0145	-11.314	0	0	0	0
1.309	13.106	-4.992	-11.306	0	0	0	0
1.3734	13.179	-4.963	-11.3	0	0	0	0
1.4408	13.263	-4.9262	-11.296	0	0	0	0
1.5064	13.353	-4.8802	-11.292	0	0	0	0
1.5651	13.444	-4.8236	-11.288	0	0	0	0
1.6145	13.528	-4.7552	-11.284	0	0	0	0
1.6557	13.597	-4.6737	-11.283	0	0	0	0
1.693	13.644	-4.5784	-11.288	1.6583	13.689	0	0
1.7313	13.672	-4.4707	-11.303	0	0	0	0
1.7742	13.69	-4.3546	-11.332	0	0	0	0
1.8227	13.708	-4.2352	-11.377	0	0	0	0
1.8762	13.732	-4.1167	-11.436	0	0	0	0
1.9321	13.761	-4.0014	-11.504	0	0	0	0
1.9864	13.782	-3.8917	-11.579	0	0	0	0
2.035	13.783	-3.7902	-11.656	0	0	0	0
2.0748	13.756	-3.6994	-11.733	0	0	0	0
2.1051	13.706	-3.6193	-11.803	0	0	0	0
2.1275	13.644	-3.5467	-11.864	0	0	0	0
2.1445	13.586	-3.4771	-11.909	0	0	0	0
2.1586	13.54	-3.406	-11.937	0	0	0	0
2.1716	13.511	-3.3294	-11.952	0	0	0	0
2.1846	13.494	-3.2445	-11.958	0	0	0	0
2.198	13.485	-3.1497	-11.961	0	0	0	0
2.2118	13.479	-3.045	-11.967	0	0	0	0
2.2267	13.471	-2.9321	-11.979	0	0	2.2154	13.432
2.2444	13.457	-2.814	-12.002	0	0	0	0
2.2668	13.435	-2.6937	-12.035	0	0	0	0
2.2952	13.408	-2.575	-12.077	0	0	0	0
2.3295	13.378	-2.4623	-12.118	0	0	0	0
2.3684	13.348	-2.3597	-12.15	0	0	0	0
2.4095	13.316	-2.2704	-12.166	0	0	0	0
2.4496	13.284	-2.1956	-12.165	0	0	0	0
2.486	13.254	-2.1344	-12.148	0	0	0	0
2.5169	13.231	-2.0836	-12.119	0	0	0	0
2.5416	13.221	-2.0385	-12.08	0	0	0	0
2.5608	13.228	-1.9957	-12.032	0	0	0	0
2.5755	13.254	-1.9546	-11.982	0	0	0	0
2.5865	13.299	-1.9178	-11.933	0	0	0	0
2.5941	13.355	-1.8881	-11.889	0	0	0	0
2.5976	13.416	-1.8655	-11.854	0	0	0	0
2.5952	13.478	-1.8483	-11.831	0	0	0	0
2.5842	13.536	-1.8337	-11.825	0	0	0	0
2.561	13.592	-1.82	-11.836	0	0	0	0
2.5224	13.646	-1.8066	-11.863	0	0	0	0
2.467	13.699	-1.794	-11.902	0	0	0	0
2.3959	13.746	-1.7834	-11.945	0	0	0	0
2.3124	13.783	-1.7752	-11.984	0	0	0	0
2.2204	13.806	-1.7697	-12.015	0	0	0	0
2.1235	13.812	-1.7661	-12.038	0	0	0	0
2.0243	13.801	-1.7638	-12.057	0	0	0	0
1.9257	13.776	-1.762	-12.075	0	0	0	0
1.8309	13.738	-1.7603	-12.095	-1.7576	-11.984	0	0
1.7432	13.692	-1.759	-12.12	0	0	0	0
1.6655	13.644	-1.7584	-12.148	0	0	0	0
1.5995	13.6	-1.7593	-12.176	0	0	0	0
1.5446	13.566	-1.7621	-12.202	0	0	0	0
1.4991	13.542	-1.7667	-12.224	0	0	0	0
1.4619	13.527	-1.7722	-12.241	0	0	0	0
1.4331	13.519	-1.7775	-12.253	0	0	0	0
1.4139	13.518	-1.7818	-12.259	0	0	0	0
1.4058	13.522	-1.7847	-12.261	0	0	0	0
1.4089	13.529	-1.7866	-12.259	0	0	-1.7772	-12.202
1.4215	13.539	-1.788	-12.257	0	0	0	0
1.4415	13.548	-1.79	-12.257	0	0	0	0
1.467	13.551	-1.7935	-12.261	0	0	0	0
1.4956	13.544	-1.7996	-12.272	0	0	0	0
1.5244	13.525	-1.8087	-12.295	0	0	0	0
1.5506	13.494	-1.8204	-12.332	0	0	0	0
1.5728	13.46	-1.8336	-12.381	0	0	0	0
1.5917	13.428	-1.8467	-12.441	0	0	0	0
1.61	13.406	-1.8581	-12.509	0	0	0	0
1.6315	13.395	-1.8669	-12.582	0	0	0	0
1.6604	13.396	-1.873	-12.655	0	0	0	0
1.6999	13.408	-1.8765	-12.723	0	0	0	0
1.7511	13.431	-1.8774	-12.784	0	0	0	0
1.8131	13.46	-1.8748	-12.835	0	0	0	0
1.8825	13.491	-1.867	-12.876	0	0	0	0
1.9543	13.516	-1.8517	-12.912	0	0	0	0
2.0235	13.528	-1.8264	-12.945	0	0	0	0
2.0867	13.524	-1.7889	-12.98	0	0	0	0
2.1434	13.503	-1.7379	-13.017	0	0	0	0
2.1963	13.468	-1.6732	-13.056	0	0	0	0
2.2499	13.42	-1.5955	-13.097	0	0	0	0
2.3093	13.365	-1.5069	-13.14	0	0	0	0
2.3775	13.311	-1.4117	-13.183	0	0	0	0
2.4544	13.265	-1.3155	-13.227	0	0	0	0
2.5373	13.227	-1.2246	-13.269	0	0	0	0
2.6223	13.192	-1.1433	-13.304	0	0	0	0
2.7056	13.149	-1.0734	-13.329	0	0	0	0
2.7832	13.094	-1.0142	-13.342	2.7751	13.196	0	0
2.8518	13.028	-0.96327	-13.346	0	0	0	0
2.9091	12.955	-0.91771	-13.344	0	0	0	0
2.9552	12.884	-0.87519	-13.343	0	0	0	0
2.9928	12.823	-0.83404	-13.344	0	0	0	0
3.0258	12.779	-0.79334	-13.349	0	0	0	0
3.0575	12.758	-0.75285	-13.356	0	0	0	0
3.0906	12.757	-0.71299	-13.364	0	0	0	0
3.1271	12.77	-0.67455	-13.37	0	0	0	0
3.1694	12.79	-0.63831	-13.376	0	0	0	0
3.2192	12.81	-0.60497	-13.381	0	0	0	0
3.2764	12.829	-0.57506	-13.389	0	0	0	0
3.3392	12.847	-0.54853	-13.401	0	0	3.3399	12.803
3.4053	12.864	-0.52474	-13.419	0	0	0	0
3.4727	12.881	-0.50299	-13.443	0	0	0	0
3.5396	12.899	-0.48281	-13.471	0	0	0	0
3.6044	12.917	-0.46375	-13.503	0	0	0	0
3.6652	12.931	-0.44553	-13.537	0	0	0	0
3.7201	12.937	-0.42875	-13.57	0	0	0	0
3.7683	12.936	-0.415	-13.596	0	0	0	0
3.8104	12.926	-0.40629	-13.609	0	0	0	0
3.8483	12.907	-0.40474	-13.608	0	0	0	0
3.884	12.879	-0.41277	-13.596	0	0	0	0
3.919	12.847	-0.43323	-13.575	0	0	0	0
3.953	12.815	-0.46869	-13.549	0	0	0	0
3.9836	12.789	-0.51985	-13.52	0	0	0	0
4.0068	12.769	-0.58401	-13.494	0	0	0	0
4.0185	12.751	-0.65581	-13.476	0	0	0	0
4.0153	12.731	-0.72998	-13.472	0	0	0	0
3.9955	12.71	-0.80359	-13.484	0	0	0	0
3.958	12.691	-0.87614	-13.511	0	0	0	0
3.9023	12.674	-0.94874	-13.546	0	0	0	0
3.8296	12.659	-1.023	-13.582	0	0	0	0
3.7433	12.644	-1.1002	-13.611	0	0	0	0
3.6482	12.635	-1.1814	-13.629	-1.1752	-13.633	0	0
3.5495	12.638	-1.2675	-13.632	0	0	0	0
3.4515	12.662	-1.3601	-13.623	0	0	0	0
3.3563	12.708	-1.4605	-13.605	0	0	0	0
3.2645	12.769	-1.5683	-13.583	0	0	0	0
3.176	12.831	-1.6801	-13.563	0	0	0	0
3.0904	12.884	-1.7902	-13.55	0	0	0	0
3.0078	12.923	-1.8933	-13.543	0	0	0	0
2.929	12.951	-1.9857	-13.542	0	0	0	0
2.855	12.976	-2.0663	-13.545	0	0	0	0
2.7854	13.003	-2.1359	-13.55	0	0	0	0
2.7193	13.038	-2.1963	-13.556	0	0	0	0
2.6556	13.08	-2.2504	-13.558	0	0	0	0
2.5927	13.127	-2.3008	-13.553	0	0	0	0
2.5292	13.173	-2.3494	-13.539	0	0	0	0
2.4636	13.212	-2.3973	-13.518	0	0	0	0
2.3958	13.241	-2.4445	-13.49	0	0	-2.4454	-13.466
2.3265	13.255	-2.4916	-13.459	0	0	0	0
2.258	13.252	-2.5392	-13.429	0	0	0	0
2.193	13.233	-2.5877	-13.402	0	0	0	0
2.1346	13.206	-2.6371	-13.38	0	0	0	0
2.0857	13.178	-2.6863	-13.366	0	0	0	0
2.048	13.16	-2.7333	-13.359	0	0	0	0
2.0209	13.155	-2.7757	-13.362	0	0	0	0
2.0014	13.165	-2.8108	-13.376	0	0	0	0
1.9857	13.187	-2.8373	-13.4	0	0	0	0
1.9704	13.217	-2.8549	-13.433	0	0	0	0
1.953	13.245	-2.8645	-13.472	0	0	0	0
1.9312	13.267	-2.8675	-13.514	0	0	0	0
1.903	13.276	-2.8653	-13.555	0	0	0	0
1.8677	13.27	-2.8593	-13.597	0	0	0	0
1.8264	13.245	-2.8502	-13.636	0	0	0	0
1.782	13.198	-2.8382	-13.673	0	0	0	0
1.7382	13.134	-2.8222	-13.705	0	0	0	0
1.6986	13.061	-2.8007	-13.73	0	0	0	0
1.6658	12.994	-2.772	-13.746	0	0	0	0
1.6415	12.943	-2.735	-13.752	0	0	0	0
1.6272	12.909	-2.6895	-13.749	0	0	0	0
1.6242	12.888	-2.6366	-13.745	0	0	0	0
1.6341	12.875	-2.5783	-13.744	0	0	0	0
1.6574	12.862	-2.517	-13.753	0	0	0	0
1.6928	12.843	-2.4551	-13.772	0	0	0	0
1.7367	12.816	-2.3951	-13.797	0	0	0	0
1.7848	12.783	-2.3392	-13.822	0	0	0	0
1.8332	12.748	-2.2881	-13.842	0	0	0	0
1.8798	12.713	-2.24	-13.853	0	0	0	0
1.9226	12.681	-2.1911	-13.852	0	0	0	0
1.96	12.653	-2.1363	-13.839	0	0	0	0
1.9913	12.627	-2.0715	-13.812	0	0	0	0
2.0171	12.6	-1.9938	-13.775	0	0	0	0
2.0382	12.567	-1.9013	-13.729	0	0	0	0
2.0559	12.523	-1.7939	-13.679	0	0	0	0
2.0718	12.47	-1.6742	-13.628	0	0	0	0
2.0873	12.407	-1.547	-13.58	0	0	0	0
2.1031	12.333	-1.4175	-13.535	0	0	0	0
2.1188	12.249	-1.2914	-13.488	0	0	0	0
2.1322	12.157	-1.1738	-13.438	0	0	0	0
2.1408	12.058	-1.0683	-13.387	0	0	0	0
2.143	11.954	-0.97637	-13.34	2.1761	12.101	0	0
2.1386	11.854	-0.89792	-13.299	0	0	0	0
2.1292	11.769	-0.83286	-13.265	0	0	0	0
2.1172	11.707	-0.78092	-13.238	0	0	0	0
2.105	11.667	-0.74081	-13.218	0	0	0	0
2.0947	11.646	-0.70994	-13.203	0	0	0	0
2.0872	11.637	-0.68503	-13.195	0	0	0	0
2.0823	11.636	-0.6629	-13.192	0	0	0	0
2.0789	11.638	-0.64077	-13.193	0	0	0	0
2.0753	11.638	-0.6164	-13.196	0	0	0	0
2.0701	11.635	-0.58837	-13.204	0	0	0	0
2.062	11.627	-0.55636	-13.215	0	0	0	0
2.0502	11.614	-0.52121	-13.236	0	0	2.0744	11.596
2.0357	11.6	-0.48447	-13.267	0	0	0	0
2.0203	11.588	-0.44792	-13.313	0	0	0	0
2.0067	11.584	-0.41351	-13.371	0	0	0	0
1.9962	11.587	-0.38307	-13.438	0	0	0	0
1.9888	11.595	-0.35735	-13.506	0	0	0	0
1.9836	11.602	-0.33542	-13.57	0	0	0	0
1.9794	11.609	-0.31474	-13.626	0	0	0	0
1.9744	11.616	-0.29143	-13.668	0	0	0	0
1.9667	11.626	-0.26063	-13.694	0	0	0	0
1.9534	11.644	-0.21774	-13.7	0	0	0	0
1.9318	11.675	-0.16012	-13.688	0	0	0	0
1.9	11.721	-0.087789	-13.659	0	0	0	0
1.8567	11.783	-0.002802	-13.619	0	0	0	0
1.8012	11.855	0.091562	-13.574	0	0	0	0
1.7338	11.933	0.19133	-13.533	0	0	0	0
1.657	12.012	0.29179	-13.502	0	0	0	0
1.5753	12.086	0.38749	-13.486	0	0	0	0
1.4939	12.15	0.47373	-13.484	0	0	0	0
1.4163	12.2	0.54824	-13.492	0	0	0	0
1.3439	12.233	0.61107	-13.505	0	0	0	0
1.2758	12.252	0.66322	-13.522	0	0	0	0
1.2106	12.261	0.70633	-13.542	0	0	0	0
1.1472	12.27	0.74237	-13.568	0	0	0	0
1.085	12.286	0.7728	-13.599	0	0	0	0
1.0246	12.314	0.79802	-13.632	0	0	0	0
0.96759	12.353	0.81776	-13.664	0	0	0	0
0.91566	12.4	0.83191	-13.692	0.83684	-13.655	0	0
0.86995	12.457	0.84094	-13.713	0	0	0	0
0.83042	12.519	0.84585	-13.728	0	0	0	0
0.79653	12.579	0.84764	-13.738	0	0	0	0
0.76766	12.631	0.84685	-13.746	0	0	0	0
0.74281	12.67	0.84348	-13.754	0	0	0	0
0.72073	12.693	0.837	-13.768	0	0	0	0
0.70074	12.704	0.82666	-13.79	0	0	0.83648	-13.698
0.683	12.708	0.81198	-13.822	0	0	0	0
0.66806	12.709	0.7932	-13.867	0	0	0	0
0.6566	12.714	0.7714	-13.92	0	0	0	0
0.64936	12.727	0.74801	-13.981	0	0	0	0
0.64663	12.753	0.72442	-14.045	0	0	0	0
0.64791	12.792	0.70186	-14.11	0	0	0	0
0.65201	12.841	0.68143	-14.171	0	0	0	0
0.65742	12.895	0.6637	-14.225	0	0	0	0
0.6627	12.945	0.64832	-14.274	0	0	0	0
0.66642	12.986	0.63397	-14.318	0	0	0	0
0.66694	13.016	0.61868	-14.358	0	0	0	0
0.6621	13.037	0.60019	-14.391	0	0	0	0
0.64927	13.05	0.57659	-14.415	0	0	0	0
0.62559	13.062	0.54697	-14.426	0	0	0	0
0.58809	13.075	0.51191	-14.424	0	0	0	0
0.5338	13.089	0.47334	-14.409	0	0	0	0
0.46078	13.103	0.43374	-14.385	0	0	0	0
0.36929	13.112	0.39524	-14.355	0	0	0	0
0.26177	13.116	0.35936	-14.324	0	0	0	0
0.14183	13.116	0.32728	-14.294	0	0	0	0
0.013733	13.114	0.29989	-14.264	0	0	0	0
-0.11805	13.114	0.27771	-14.23	0	0	0	0
-0.25018	13.118	0.26103	-14.188	0	0	0	0
-0.38172	13.122	0.25036	-14.139	0	0	0	0
-0.51423	13.122	0.2462	-14.085	0	0	0	0
-0.65094	13.114	0.24847	-14.031	0	0	0	0
-0.79476	13.098	0.25611	-13.977	0	0	0	0
-0.94581	13.076	0.2674	-13.924	0	0	0	0
-1.1006	13.052	0.28083	-13.872	0	0	0	0
-1.2546	13.031	0.29539	-13.824	0	0	0	0
-1.4049	13.018	0.31024	-13.783	0	0	0	0
-1.5511	13.017	0.32449	-13.75	-1.5341	12.918	0	0
-1.693	13.031	0.33727	-13.722	0	0	0	0
-1.8305	13.058	0.34823	-13.695	0	0	0	0
-1.9644	13.096	0.3577	-13.665	0	0	0	0
-2.0968	13.139	0.3665	-13.629	0	0	0	0
-2.2296	13.183	0.37546	-13.586	0	0	0	0
-2.3625	13.228	0.38499	-13.538	0	0	0	0
-2.4922	13.272	0.39522	-13.487	0	0	0	0
-2.6139	13.317	0.40616	-13.434	0	0	0	0
-2.7245	13.361	0.41775	-13.38	0	0	0	0
-2.8227	13.404	0.42986	-13.323	0	0	0	0
-2.9078	13.448	0.44271	-13.263	0	0	0	0
-2.9788	13.491	0.45691	-13.201	0	0	0	0
-3.0352	13.534	0.4732	-13.144	0	0	0	0
-3.0792	13.577	0.49207	-13.102	0	0	0	0
-3.115	13.616	0.51349	-13.084	0	0	0	0
-3.1479	13.65	0.53693	-13.091	0	0	-3.1176	13.672
-3.1814	13.675	0.56182	-13.117	0	0	0	0
-3.2178	13.689	0.58793	-13.155	0	0	0	0
-3.2582	13.693	0.6149	-13.2	0	0	0	0
-3.3043	13.691	0.6416	-13.246	0	0	0	0
-3.3575	13.686	0.66591	-13.29	0	0	0	0
-3.4164	13.684	0.6851	-13.328	0	0	0	0
-3.4769	13.69	0.69665	-13.357	0	0	0	0
-3.5347	13.706	0.69917	-13.374	0	0	0	0
-3.5872	13.734	0.69219	-13.38	0	0	0	0
-3.6343	13.769	0.67536	-13.376	0	0	0	0
-3.6768	13.801	0.6478	-13.368	0	0	0	0
-3.7147	13.816	0.60838	-13.358	0	0	0	0
-3.7461	13.809	0.55667	-13.352	0	0	0	0
-3.7686	13.783	0.49422	-13.351	0	0	0	0
-3.7796	13.752	0.42494	-13.355	0	0	0	0
-3.776	13.728	0.3541	-13.366	0	0	0	0
-3.7546	13.717	0.28653	-13.382	0	0	0	0
-3.7128	13.717	0.22545	-13.405	0	0	0	0
-3.6512	13.721	0.1724	-13.432	0	0	0	0
-3.5742	13.723	0.12722	-13.461	0	0	0	0
-3.4888	13.721	0.087923	-13.489	0	0	0	0
-3.401	13.716	0.050572	-13.516	0	0	0	0
-3.3124	13.712	0.010134	-13.544	0.055943	-13.493	0	0
-3.2198	13.708	-0.037859	-13.574	0	0	0	0
-3.1175	13.706	-0.095882	-13.607	0	0	0	0
-3.0022	13.703	-0.16374	-13.648	0	0	0	0
-2.876	13.7	-0.23816	-13.698	0	0	0	0
-2.7463	13.695	-0.31336	-13.759	0	0	0	0
-2.6211	13.685	-0.38337	-13.825	0	0	0	0
-2.5049	13.671	-0.44458	-13.889	0	0	0	0
-2.3974	13.653	-0.49652	-13.943	0	0	0	0
-2.2956	13.631	-0.54146	-13.982	0	0	0	0
-2.1965	13.61	-0.58335	-14.005	0	0	0	0
-2.0974	13.599	-0.62649	-14.015	0	0	-0.5954	-13.995
-1.9948	13.604	-0.67405	-14.016	0	0	0	0
-1.8843	13.622	-0.72696	-14.012	0	0	0	0
-1.7619	13.64	-0.78389	-14.009	0	0	0	0
-1.6259	13.645	-0.84206	-14.01	0	0	0	0
-1.4795	13.632	-0.8981	-14.016	0	0	0	0
-1.3304	13.602	-0.94872	-14.032	0	0	0	0
-1.1869	13.556	-0.99195	-14.059	0	0	0	0
-1.0545	13.497	-1.028	-14.098	0	0	0	0
-0.93528	13.43	-1.0589	-14.149	0	0	0	0
-0.82798	13.365	-1.0869	-14.205	0	0	0	0
-0.72988	13.308	-1.1142	-14.262	0	0	0	0
-0.63851	13.258	-1.1417	-14.317	0	0	0	0
-0.553	13.214	-1.1698	-14.369	0	0	0	0
-0.47355	13.177	-1.1974	-14.42	0	0	0	0
-0.39967	13.154	-1.2231	-14.471	0	0	0	0
-0.32881	13.148	-1.2451	-14.521	0	0	0	0
-0.25609	13.16	-1.2622	-14.568	0	0	0	0
-0.17496	13.185	-1.274	-14.611	0	0	0	0
-0.079231	13.217	-1.2813	-14.649	0	0	0	0
0.034623	13.251	-1.2852	-14.678	0	0	0	0
0.16617	13.287	-1.2874	-14.697	0	0	0	0
0.3115	13.321	-1.2893	-14.707	0	0	0	0
0.46523	13.354	-1.2912	-14.708	0	0	0	0
0.62261	13.382	-1.2926	-14.701	0	0	0	0
0.78085	13.405	-1.292	-14.686	0	0	0	0
0.93991	13.42	-1.2877	-14.662	0	0	0	0
1.102	13.427	-1.278	-14.629	0	0	0	0
1.2694	13.427	-1.2613	-14.589	0	0	0	0
1.4422	13.421	-1.2367	-14.544	0	0	0	0
1.6184	13.413	-1.2048	-14.498	0	0	0	0
1.7953	13.404	-1.1677	-14.451	0	0	0	0
1.9705	13.396	-1.1278	-14.404	0	0	0	0
2.1425	13.39	-1.0873	-14.356	0	0	0	0
2.312	13.392	-1.0479	-14.311	0	0	0	0
2.4813	13.406	-1.0111	-14.268	2.4101	13.324	0	0
2.6517	13.433	-0.97863	-14.226	0	0	0	0
2.8224	13.469	-0.95204	-14.183	0	0	0	0
2.991	13.509	-0.93234	-14.134	0	0	0	0
3.1554	13.545	-0.91953	-14.078	0	0	0	0
3.314	13.567	-0.9127	-14.012	0	0	0	0
3.4647	13.568	-0.91051	-13.936	0	0	0	0
3.6051	13.553	-0.91178	-13.854	0	0	0	0
3.7331	13.53	-0.91574	-13.766	0	0	0	0
3.848	13.504	-0.92198	-13.676	0	0	0	0
3.9506	13.479	-0.93017	-13.587	0	0	0	0
4.0434	13.461	-0.9399	-13.498	0	0	0	0
4.1298	13.451	-0.95051	-13.408	0	0	0	0
4.2127	13.447	-0.96119	-13.317	0	0	0	0
4.2932	13.445	-0.97138	-13.226	0	0	0	0
4.3712	13.449	-0.98097	-13.138	0	0	-0.97757	-13.122
4.4455	13.463	-0.9903	-13.053	0	0	0	0
4.5141	13.489	-0.99968	-12.97	0	0	0	0
4.5754	13.525	-1.0089	-12.891	0	0	0	0
4.6286	13.561	-1.0171	-12.813	0	0	0	0
4.6742	13.592	-1.0227	-12.741	0	0	0	0
4.7137	13.616	-1.024	-12.674	0	0	0	0
4.7499	13.636	-1.0202	-12.615	0	0	0	0
4.7861	13.655	-1.012	-12.563	0	0	0	0
4.8247	13.675	-1.002	-12.516	0	0	0	0
4.8667	13.695	-0.99364	-12.474	0	0	0	0
4.9112	13.71	-0.99039	-12.437	0	0	0	0
4.9555	13.717	-0.99512	-12.406	0	0	0	0
4.9949	13.714	-1.0105	-12.381	0	0	0	0
5.0244	13.705	-1.0387	-12.361	0	0	0	0
5.0418	13.694	-1.0811	-12.344	0	0	0	0
5.0484	13.683	-1.1374	-12.325	0	0	0	0
5.0474	13.674	-1.2052	-12.301	0	0	0	0
5.0421	13.665	-1.2803	-12.271	0	0	0	0
5.0339	13.657	-1.3579	-12.236	0	0	0	0
5.0216	13.649	-1.4343	-12.196	0	0	0	0
5.002	13.641	-1.5073	-12.154	0	0	0	0
4.9714	13.634	-1.5749	-12.111	0	0	0	0
4.9261	13.629	-1.6351	-12.066	0	0	0	0
4.8645	13.629	-1.6862	-12.019	0	0	0	0
4.7869	13.631	-1.7276	-11.967	0	0	0	0
4.6962	13.63	-1.7598	-11.907	0	0	0	0
4.5965	13.62	-1.784	-11.836	0	0	0	0
4.4918	13.599	-1.8016	-11.753	0	0	0	0
4.3846	13.566	-1.8137	-11.659	0	0	0	0
4.2752	13.523	-1.8207	-11.555	0	0	0	0
4.1625	13.47	-1.8222	-11.443	0	0	0	0
4.0455	13.407	-1.8174	-11.326	0	0	0	0
3.9247	13.337	-1.8062	-11.207	0	0	0	0
3.8036	13.262	-1.7897	-11.089	-1.7586	-11.022	0	0
3.6864	13.188	-1.7702	-10.974	0	0	0	0
3.5759	13.124	-1.7502	-10.864	0	0	0	0
3.4714	13.08	-1.732	-10.762	0	0	0	0
3.3704	13.063	-1.7171	-10.675	0	0	0	0
3.2701	13.075	-1.7054	-10.608	0	0	0	0
3.1681	13.106	-1.6955	-10.559	0	0	0	0
3.0628	13.14	-1.6856	-10.526	0	0	0	0
2.954	13.163	-1.6739	-10.5	0	0	0	0
2.8419	13.171	-1.6586	-10.476	0	0	0	0
2.7275	13.169	-1.6388	-10.448	0	0	0	0
2.6133	13.161	-1.6154	-10.416	0	0	0	0
2.5035	13.15	-1.5903	-10.382	0	0	0	0
2.4009	13.132	-1.5649	-10.349	0	0	-1.5599	-10.246
2.3075	13.107	-1.5393	-10.32	0	0	0	0
2.2249	13.076	-1.5136	-10.293	0	0	0	0
2.1547	13.045	-1.4884	-10.264	0	0	0	0
2.0967	13.023	-1.4655	-10.23	0	0	0	0
2.0482	13.012	-1.4456	-10.194	0	0	0	0
2.0039	13.004	-1.4279	-10.163	0	0	0	0
1.9562	12.986	-1.4105	-10.141	0	0	0	0
1.8967	12.942	-1.3921	-10.129	0	0	0	0
1.8185	12.862	-1.3725	-10.127	0	0	0	0
1.7193	12.742	-1.3525	-10.131	0	0	0	0
1.6019	12.587	-1.3319	-10.143	0	0	0	0
1.4724	12.415	-1.3099	-10.167	0	0	0	0
1.3383	12.251	-1.2855	-10.208	0	0	0	0
1.2073	12.112	-1.2585	-10.266	0	0	0	0
1.0857	12.003	-1.2301	-10.337	0	0	0	0
0.97798	11.921	-1.2007	-10.416	0	0	0	0
0.88582	11.86	-1.1697	-10.498	0	0	0	0
0.80803	11.811	-1.135	-10.579	0	0	0	0
0.74086	11.771	-1.0944	-10.655	0	0	0	0
0.679	11.739	-1.0467	-10.72	0	0	0	0
0.6167	11.713	-0.99169	-10.774	0	0	0	0
0.54925	11.694	-0.93043	-10.819	0	0	0	0
0.47402	11.679	-0.86509	-10.858	0	0	0	0
0.39089	11.666	-0.79822	-10.9	0	0	0	0
0.302	11.65	-0.73177	-10.95	0	0	0	0
0.21059	11.617	-0.66663	-11.008	0	0	0	0
0.11904	11.564	-0.60228	-11.072	0	0	0	0
0.027236	11.492	-0.53723	-11.141	0	0	0	0
-0.067119	11.409	-0.47052	-11.218	0	0	0	0
-0.16654	11.319	-0.40319	-11.305	0	0	0	0
-0.27178	11.219	-0.33827	-11.402	0	0	0	0
-0.38107	11.106	-0.27972	-11.502	0	0	0	0
-0.49021	10.975	-0.23077	-11.596	0	0	0	0
-0.59398	10.828	-0.19248	-11.675	0	0	0	0
-0.68898	10.673	-0.1633	-11.734	0	0	0	0
-0.7754	10.518	-0.13975	-11.774	-0.76048	10.469	0	0
-0.8556	10.372	-0.11803	-11.8	0	0	0	0
-0.93118	10.239	-0.095526	-11.816	0	0	0	0
-1.0017	10.123	-0.071463	-11.829	0	0	0	0
-1.0657	10.023	-0.046566	-11.841	0	0	0	0
-1.1225	9.9332	-0.022318	-11.856	0	0	0	0
-1.1732	9.8484	0.000175	-11.878	0	0	0	0
-1.2197	9.7659	0.020944	-11.909	0	0	0	0
-1.2628	9.6878	0.040733	-11.953	0	0	-1.2799	9.7808
-1.3023	9.6195	0.060122	-12.01	0	0	0	0
-1.3373	9.5676	0.079322	-12.079	0	0	0	0
-1.3682	9.5362	0.09841	-12.157	0	0	0	0
-1.3968	9.5262	0.11711	-12.235	0	0	0	0
-1.4255	9.535	0.13446	-12.302	0	0	0	0
-1.4565	9.5579	0.14898	-12.349	0	0	0	0
-1.4903	9.5869	0.15915	-12.373	0	0	0	0
-1.5256	9.6103	0.16342	-12.377	0	0	0	0
-1.561	9.6167	0.16003	-12.368	0	0	0	0
-1.5962	9.6005	0.14692	-12.354	0	0	0	0
-1.6325	9.5664	0.12181	-12.339	0	0	0	0
-1.671	9.5257	0.082471	-12.328	0	0	0	0
-1.7113	9.4891	0.027893	-12.322	0	0	0	0
-1.7516	9.4636	-0.040482	-12.322	0	0	0	0
-1.7898	9.4526	-0.11859	-12.327	0	0	0	0
-1.8236	9.4572	-0.2009	-12.342	0	0	0	0
-1.8498	9.4768	-0.28192	-12.368	0	0	0	0
-1.8649	9.5097	-0.35724	-12.404	0	0	0	0
-1.865	9.5555	-0.42438	-12.448	0	0	0	0
-1.8482	9.6158	-0.48274	-12.497	0	0	0	0
-1.8151	9.6908	-0.53299	-12.55	0	0	0	0
-1.7686	9.7784	-0.57669	-12.607	0	0	0	0
-1.7129	9.8747	-0.61616	-12.667	0	0	0	0
-1.6518	9.9757	-0.65442	-12.73	0	0	0	0
-1.588	10.077	-0.69475	-12.791	0	0	0	0
-1.5232	10.175	-0.74017	-12.85	0	0	0	0
-1.4582	10.271	-0.79299	-12.909	-0.74411	-12.837	0	0
-1.3936	10.37	-0.85438	-12.969	0	0	0	0
-1.331	10.474	-0.92392	-13.032	0	0	0	0
-1.2712	10.582	-0.99951	-13.097	0	0	0	0
-1.2136	10.689	-1.0779	-13.161	0	0	0	0
-1.1559	10.789	-1.1554	-13.22	0	0	0	0
-1.0949	10.879	-1.2293	-13.272	0	0	0	0
-1.0296	10.952	-1.2974	-13.315	0	0	0	0
-0.96192	11.003	-1.3582	-13.348	0	0	0	0
-0.89531	11.033	-1.4111	-13.373	0	0	0	0
-0.83302	11.053	-1.4563	-13.388	0	0	0	0
-0.77637	11.074	-1.4953	-13.394	0	0	0	0
-0.72405	11.104	-1.5302	-13.39	0	0	0	0
-0.67293	11.149	-1.5636	-13.377	0	0	0	0
-0.62009	11.215	-1.5982	-13.359	0	0	0	0
-0.56453	11.305	-1.6367	-13.337	0	0	-1.6057	-13.328
-0.50718	11.422	-1.6808	-13.315	0	0	0	0
-0.44927	11.57	-1.7316	-13.299	0	0	0	0
-0.39139	11.741	-1.7892	-13.292	0	0	0	0
-0.33383	11.92	-1.8533	-13.295	0	0	0	0
-0.2777	12.083	-1.9227	-13.31	0	0	0	0
-0.22522	12.209	-1.9957	-13.336	0	0	0	0
-0.17897	12.293	-2.0691	-13.372	0	0	0	0
-0.14108	12.341	-2.1383	-13.413	0	0	0	0
-0.11327	12.367	-2.1984	-13.456	0	0	0	0
-0.096579	12.385	-2.2467	-13.497	0	0	0	0
-0.090388	12.406	-2.2837	-13.535	0	0	0	0
-0.091494	12.432	-2.3116	-13.568	0	0	0	0
-0.093699	12.462	-2.3323	-13.594	0	0	0	0
-0.087956	12.492	-2.3464	-13.612	0	0	0	0
-0.063897	12.519	-2.3541	-13.621	0	0	0	0
-0.012849	12.538	-2.3548	-13.621	0	0	0	0
0.06929	12.551	-2.3472	-13.613	0	0	0	0
0.18125	12.562	-2.3297	-13.597	0	0	0	0
0.31772	12.574	-2.3018	-13.579	0	0	0	0
0.47084	12.595	-2.2641	-13.561	0	0	0	0
0.63151	12.623	-2.2188	-13.548	0	0	0	0
0.79162	12.656	-2.1681	-13.538	0	0	0	0
0.94692	12.686	-2.1141	-13.532	0	0	0	0
1.0975	12.712	-2.0586	-13.528	0	0	0	0
1.2458	12.737	-2.0035	-13.523	0	0	0	0
1.3941	12.767	-1.9513	-13.514	0	0	0	0
1.5433	12.802	-1.9036	-13.499	0	0	0	0
1.6917	12.834	-1.8616	-13.476	0	0	0	0
1.8364	12.848	-1.8254	-13.447	1.8204	13.049	0	0
1.9744	12.835	-1.795	-13.412	0	0	0	0
2.1038	12.795	-1.7701	-13.373	0	0	0	0
2.2225	12.742	-1.7494	-13.331	0	0	0	0
2.3284	12.696	-1.7305	-13.285	0	0	0	0
2.4199	12.671	-1.7105	-13.236	0	0	0	0
2.4959	12.675	-1.6872	-13.182	0	0	0	0
2.5569	12.703	-1.6598	-13.122	0	0	0	0
2.6053	12.744	-1.6291	-13.056	0	0	0	0
2.6459	12.786	-1.5963	-12.98	0	0	0	0
2.6839	12.825	-1.5624	-12.895	0	0	0	0
2.724	12.861	-1.528	-12.797	0	0	2.6749	12.868
2.7686	12.895	-1.4939	-12.688	0	0	0	0
2.8179	12.926	-1.4603	-12.572	0	0	0	0
2.8706	12.959	-1.4269	-12.454	0	0	0	0
2.9262	12.994	-1.3931	-12.346	0	0	0	0
2.9845	13.033	-1.3591	-12.253	0	0	0	0
3.0447	13.074	-1.3257	-12.177	0	0	0	0
3.1042	13.111	-1.2936	-12.119	0	0	0	0
3.1597	13.141	-1.2633	-12.076	0	0	0	0
3.2097	13.163	-1.2343	-12.046	0	0	0	0
3.2545	13.179	-1.2066	-12.027	0	0	0	0
3.2957	13.189	-1.1823	-12.014	0	0	0	0
3.3335	13.195	-1.165	-12.007	0	0	0	0
3.3666	13.199	-1.1589	-12.003	0	0	0	0
3.3934	13.201	-1.166	-11.999	0	0	0	0
3.4127	13.201	-1.1861	-11.994	0	0	0	0
3.4228	13.199	-1.2179	-11.989	0	0	0	0
3.4213	13.196	-1.259	-11.987	0	0	0	0
3.4056	13.192	-1.3069	-11.989	0	0	0	0
3.3747	13.191	-1.3582	-11.998	0	0	0	0
3.3294	13.193	-1.4102	-12.013	0	0	0	0
3.2709	13.204	-1.4614	-12.035	0	0	0	0
3.2008	13.224	-1.5119	-12.062	0	0	0	0
3.1207	13.251	-1.5614	-12.093	0	0	0	0
3.0321	13.276	-1.6096	-12.127	0	0	0	0
2.9364	13.293	-1.6569	-12.164	0	0	0	0
2.8349	13.301	-1.7051	-12.201	0	0	0	0
2.7295	13.303	-1.7568	-12.236	0	0	0	0
2.6224	13.304	-1.8147	-12.264	0	0	0	0
2.5161	13.31	-1.8811	-12.279	-1.869	-12.353	0	0
2.4124	13.324	-1.9575	-12.28	0	0	0	0
2.3116	13.344	-2.044	-12.267	0	0	0	0
2.2131	13.363	-2.1386	-12.247	0	0	0	0
2.116	13.375	-2.2374	-12.224	0	0	0	0
2.0195	13.377	-2.336	-12.202	0	0	0	0
1.9248	13.363	-2.4297	-12.184	0	0	0	0
1.8353	13.333	-2.5146	-12.172	0	0	0	0
1.7558	13.291	-2.5872	-12.165	0	0	0	0
1.6895	13.244	-2.6457	-12.164	0	0	0	0
1.6367	13.201	-2.6904	-12.165	0	0	0	0
1.5955	13.168	-2.7245	-12.164	0	0	0	0
1.5631	13.152	-2.7525	-12.158	0	0	0	0
1.5361	13.158	-2.7788	-12.144	0	0	0	0
1.5122	13.187	-2.8071	-12.117	0	0	0	0
1.4911	13.231	-2.8394	-12.079	0	0	-2.8177	-12.106
1.4736	13.276	-2.876	-12.036	0	0	0	0
1.4605	13.311	-2.9157	-11.996	0	0	0	0
1.4512	13.332	-2.9567	-11.964	0	0	0	0
1.4444	13.335	-2.9975	-11.944	0	0	0	0
1.4389	13.322	-3.0368	-11.936	0	0	0	0
1.4339	13.297	-3.074	-11.937	0	0	0	0
1.43	13.264	-3.1088	-11.945	0	0	0	0
1.4288	13.234	-3.1412	-11.957	0	0	0	0
1.4323	13.214	-3.1717	-11.971	0	0	0	0
1.4421	13.205	-3.2007	-11.985	0	0	0	0
1.4579	13.199	-3.2289	-11.999	0	0	0	0
1.4786	13.193	-3.2564	-12.016	0	0	0	0
1.5029	13.187	-3.2826	-12.036	0	0	0	0
1.5297	13.189	-3.3066	-12.058	0	0	0	0
1.5574	13.204	-3.3273	-12.082	0	0	0	0
1.5834	13.236	-3.3435	-12.103	0	0	0	0
1.6044	13.282	-3.354	-12.121	0	0	0	0
1.6178	13.339	-3.3576	-12.134	0	0	0	0
1.6226	13.404	-3.3544	-12.141	0	0	0	0
1.6204	13.476	-3.3448	-12.142	0	0	0	0
1.6136	13.548	-3.3295	-12.137	0	0	0	0
1.6044	13.61	-3.3083	-12.128	0	0	0	0
1.5942	13.659	-3.2804	-12.116	0	0	0	0
1.5837	13.698	-3.2453	-12.101	0	0	0	0
1.5736	13.737	-3.2025	-12.085	0	0	0	0
1.5643	13.787	-3.1522	-12.071	0	0	0	0
1.5557	13.86	-3.0947	-12.056	0	0	0	0
1.5464	13.958	-3.0305	-12.041	0	0	0	0
1.5349	14.08	-2.9601	-12.025	0	0	0	0
1.5198	14.218	-2.8841	-12.009	0	0	0	0
