## Supplementary material for "How to control unpredictable others in court-net sports": International match data: n7_1_5.txt

-0.8685	12.279	2.4023	-10.277	0	0	-0.86705	12.212
-0.87348	12.275	2.4048	-10.266	0	0	0	0
-0.88135	12.267	2.4058	-10.253	0	0	0	0
-0.894	12.248	2.4067	-10.242	0	0	0	0
-0.9126	12.212	2.4082	-10.235	0	0	0	0
-0.93694	12.155	2.4104	-10.238	0	0	0	0
-0.96534	12.075	2.4124	-10.255	0	0	0	0
-0.99517	11.979	2.4136	-10.286	0	0	0	0
-1.0236	11.877	2.4137	-10.325	0	0	0	0
-1.0478	11.783	2.4132	-10.362	0	0	0	0
-1.0649	11.709	2.414	-10.389	0	0	0	0
-1.0719	11.662	2.419	-10.397	0	0	0	0
-1.0669	11.641	2.4321	-10.382	0	0	0	0
-1.0513	11.638	2.4576	-10.343	0	0	0	0
-1.0283	11.645	2.4994	-10.284	0	0	0	0
-1.0022	11.653	2.5596	-10.212	0	0	0	0
-0.9767	11.662	2.6385	-10.134	0	0	0	0
-0.95417	11.677	2.7333	-10.056	0	0	0	0
-0.93522	11.709	2.8386	-9.9819	0	0	0	0
-0.91858	11.761	2.9467	-9.9128	0	0	0	0
-0.9017	11.833	3.0507	-9.8524	0	0	0	0
-0.88217	11.916	3.1462	-9.8033	0	0	0	0
-0.85909	12.003	3.2317	-9.7641	0	0	0	0
-0.83333	12.087	3.3083	-9.7287	3.3341	-9.814	0	0
-0.80661	12.167	3.3781	-9.6905	0	0	0	0
-0.78085	12.242	3.4436	-9.6462	0	0	0	0
-0.75793	12.309	3.5061	-9.5966	0	0	0	0
-0.73921	12.366	3.5643	-9.546	0	0	0	0
-0.72514	12.412	3.6161	-9.5005	0	0	0	0
-0.71517	12.451	3.6596	-9.4641	0	0	0	0
-0.7084	12.485	3.6942	-9.4368	0	0	0	0
-0.70425	12.521	3.7206	-9.416	0	0	0	0
-0.70298	12.561	3.7399	-9.3984	0	0	0	0
-0.70568	12.606	3.7537	-9.3811	0	0	0	0
-0.71378	12.659	3.7641	-9.3611	0	0	3.7463	-9.3256
-0.72853	12.721	3.7735	-9.3359	0	0	0	0
-0.75017	12.792	3.7842	-9.3049	0	0	0	0
-0.77709	12.863	3.7974	-9.2707	0	0	0	0
-0.8057	12.921	3.8132	-9.2399	0	0	0	0
-0.83175	12.958	3.8314	-9.2195	0	0	0	0
-0.85177	12.973	3.8525	-9.212	0	0	0	0
-0.8638	12.972	3.8772	-9.215	0	0	0	0
-0.86752	12.964	3.9059	-9.2233	0	0	0	0
-0.86455	12.954	3.9384	-9.2326	0	0	0	0
-0.85872	12.946	3.9737	-9.24	0	0	0	0
-0.85574	12.938	4.0106	-9.2446	0	0	0	0
-0.86218	12.931	4.0469	-9.2467	0	0	0	0
-0.88448	12.923	4.08	-9.2471	0	0	0	0
-0.92803	12.912	4.1073	-9.2463	0	0	0	0
-0.99563	12.897	4.1272	-9.2446	0	0	0	0
-1.0862	12.88	4.1382	-9.243	0	0	0	0
-1.1947	12.86	4.1381	-9.2445	0	0	0	0
-1.313	12.837	4.1236	-9.2546	0	0	0	0
-1.4325	12.811	4.0907	-9.2793	0	0	0	0
-1.5478	12.782	4.0373	-9.3216	0	0	0	0
-1.6586	12.755	3.9641	-9.3808	0	0	0	0
-1.769	12.735	3.8752	-9.4537	0	0	0	0
-1.8849	12.728	3.7761	-9.5367	0	0	0	0
-2.0107	12.739	3.6721	-9.6263	0	0	0	0
-2.1466	12.765	3.5662	-9.7182	0	0	0	0
-2.2879	12.795	3.4603	-9.8078	0	0	0	0
-2.428	12.818	3.3559	-9.8906	0	0	0	0
-2.5628	12.828	3.2548	-9.9644	-2.6187	12.74	0	0
-2.6924	12.828	3.1594	-10.029	0	0	0	0
-2.8193	12.82	3.0715	-10.085	0	0	0	0
-2.9451	12.808	2.9924	-10.134	0	0	0	0
-3.0694	12.795	2.9206	-10.18	0	0	0	0
-3.1909	12.786	2.8522	-10.224	0	0	0	0
-3.3084	12.786	2.7818	-10.274	0	0	-3.2838	12.612
-3.4213	12.799	2.7043	-10.332	0	0	0	0
-3.5298	12.828	2.6173	-10.402	0	0	0	0
-3.6339	12.872	2.5215	-10.485	0	0	0	0
-3.7321	12.925	2.4201	-10.576	0	0	0	0
-3.821	12.977	2.3174	-10.675	0	0	0	0
-3.8981	13.019	2.2174	-10.779	0	0	0	0
-3.9636	13.044	2.1236	-10.883	0	0	0	0
-4.0199	13.05	2.0384	-10.983	0	0	0	0
-4.0699	13.044	1.9631	-11.074	0	0	0	0
-4.1156	13.031	1.8977	-11.154	0	0	0	0
-4.1576	13.02	1.8402	-11.225	0	0	0	0
-4.1957	13.017	1.7867	-11.29	0	0	0	0
-4.2303	13.028	1.7317	-11.349	0	0	0	0
-4.262	13.056	1.6689	-11.4	0	0	0	0
-4.2923	13.1	1.5918	-11.44	0	0	0	0
-4.3226	13.156	1.495	-11.465	0	0	0	0
-4.3531	13.213	1.3764	-11.476	0	0	0	0
-4.3829	13.264	1.2381	-11.474	0	0	0	0
-4.41	13.301	1.0864	-11.464	0	0	0	0
-4.4301	13.323	0.9298	-11.451	0	0	0	0
-4.4379	13.331	0.7763	-11.436	0	0	0	0
-4.4275	13.322	0.63217	-11.417	0	0	0	0
-4.3939	13.296	0.50043	-11.393	0	0	0	0
-4.3348	13.255	0.38077	-11.361	0	0	0	0
-4.2524	13.204	0.27018	-11.32	0	0	0	0
-4.152	13.155	0.16404	-11.272	0	0	0	0
-4.0398	13.115	0.058003	-11.217	0	0	0	0
-3.9198	13.087	-0.050417	-11.156	0	0	0	0
-3.7939	13.067	-0.16109	-11.093	0	0	0	0
-3.6616	13.048	-0.27151	-11.029	0	0	0	0
-3.522	13.025	-0.37848	-10.965	0	0	0	0
-3.3758	12.997	-0.48007	-10.903	0	0	0	0
-3.2276	12.968	-0.57695	-10.841	0	0	0	0
-3.0839	12.944	-0.67265	-10.778	0	0	0	0
-2.949	12.933	-0.77212	-10.708	0	0	0	0
-2.8237	12.936	-0.87909	-10.629	0	0	0	0
-2.7045	12.951	-0.99428	-10.54	0	0	0	0
-2.5845	12.974	-1.1152	-10.445	0	0	0	0
-2.4562	12.999	-1.2359	-10.351	0	0	0	0
-2.315	13.024	-1.3486	-10.265	0	0	0	0
-2.1618	13.048	-1.4456	-10.192	-1.5174	-10.117	0	0
-2.0016	13.071	-1.5222	-10.132	0	0	0	0
-1.8419	13.093	-1.5778	-10.084	0	0	0	0
-1.6922	13.111	-1.6147	-10.046	0	0	0	0
-1.5605	13.12	-1.6374	-10.018	0	0	0	0
-1.4516	13.112	-1.6509	-9.9972	0	0	0	0
-1.366	13.081	-1.6594	-9.9833	0	0	0	0
-1.3013	13.033	-1.6659	-9.9737	0	0	0	0
-1.253	12.982	-1.6721	-9.9656	0	0	0	0
-1.2148	12.943	-1.6785	-9.9565	0	0	0	0
-1.18	12.927	-1.6852	-9.9451	0	0	0	0
-1.1435	12.933	-1.6918	-9.9308	0	0	0	0
-1.1027	12.956	-1.6981	-9.9137	0	0	-1.6919	-9.8822
-1.0586	12.984	-1.7041	-9.8941	0	0	0	0
-1.0138	13.006	-1.7099	-9.8731	0	0	0	0
-0.97084	13.011	-1.7153	-9.8521	0	0	0	0
-0.93157	12.994	-1.7194	-9.8333	0	0	0	0
-0.89665	12.958	-1.7212	-9.8189	0	0	0	0
-0.86564	12.91	-1.7193	-9.8096	0	0	0	0
-0.83623	12.862	-1.7129	-9.8038	0	0	0	0
-0.80346	12.823	-1.7018	-9.7978	0	0	0	0
-0.76017	12.795	-1.6869	-9.7867	0	0	0	0
-0.69906	12.776	-1.6705	-9.7646	0	0	0	0
-0.61534	12.764	-1.6555	-9.7274	0	0	0	0
-0.50897	12.754	-1.6426	-9.674	0	0	0	0
-0.38489	12.745	-1.63	-9.6072	0	0	0	0
-0.25093	12.736	-1.6131	-9.531	0	0	0	0
-0.11488	12.725	-1.587	-9.4479	0	0	0	0
0.018365	12.71	-1.5485	-9.3586	0	0	0	0
0.14814	12.69	-1.4972	-9.2623	0	0	0	0
0.2772	12.667	-1.4346	-9.1592	0	0	0	0
0.40987	12.65	-1.3637	-9.0527	0	0	0	0
0.55024	12.649	-1.2874	-8.9488	0	0	0	0
0.70081	12.671	-1.2087	-8.8533	0	0	0	0
0.86157	12.713	-1.1303	-8.769	0	0	0	0
1.0299	12.771	-1.0538	-8.6944	0	0	0	0
1.2019	12.835	-0.98042	-8.6244	0	0	0	0
1.3742	12.894	-0.91218	-8.5523	0	0	0	0
1.5438	12.946	-0.85174	-8.4733	0	0	0	0
1.7085	12.995	-0.801	-8.3847	0	0	0	0
1.8684	13.043	-0.76007	-8.286	1.8711	13.196	0	0
2.0263	13.095	-0.72776	-8.177	0	0	0	0
2.1866	13.152	-0.702	-8.0577	0	0	0	0
2.3525	13.21	-0.67991	-7.9293	0	0	0	0
2.5243	13.262	-0.65816	-7.7963	0	0	0	0
2.6988	13.303	-0.63345	-7.6661	0	0	0	0
2.8728	13.332	-0.60318	-7.5457	0	0	2.8836	13.365
3.0445	13.352	-0.56607	-7.4378	0	0	0	0
3.213	13.368	-0.52203	-7.3397	0	0	0	0
3.3775	13.383	-0.47168	-7.2462	0	0	0	0
3.5364	13.4	-0.4165	-7.153	0	0	0	0
3.6882	13.422	-0.35883	-7.0587	0	0	0	0
3.8309	13.448	-0.30121	-6.9631	0	0	0	0
3.9634	13.48	-0.24598	-6.8642	0	0	0	0
4.0852	13.513	-0.19547	-6.7606	0	0	0	0
4.1971	13.545	-0.1518	-6.653	0	0	0	0
4.3017	13.576	-0.11578	-6.5433	0	0	0	0
4.4032	13.612	-0.086923	-6.4328	0	0	0	0
4.5059	13.659	-0.064846	-6.3224	0	0	0	0
4.6121	13.722	-0.050453	-6.2132	0	0	0	0
4.7205	13.8	-0.045643	-6.1051	0	0	0	0
4.8268	13.889	-0.052221	-5.9951	0	0	0	0
4.9256	13.986	-0.070753	-5.88	0	0	0	0
5.0125	14.084	-0.099843	-5.759	0	0	0	0
5.0856	14.177	-0.13629	-5.6344	0	0	0	0
5.1458	14.259	-0.17602	-5.5111	0	0	0	0
5.1946	14.325	-0.21508	-5.3961	0	0	0	0
5.2342	14.372	-0.2504	-5.2948	0	0	0	0
5.2671	14.402	-0.28057	-5.2088	0	0	0	0
5.2955	14.418	-0.30628	-5.1374	0	0	0	0
5.3212	14.424	-0.32971	-5.0803	0	0	0	0
5.3453	14.426	-0.35308	-5.0377	0	0	0	0
5.3677	14.425	-0.37709	-5.0099	0	0	0	0
5.3871	14.426	-0.40026	-4.9969	0	0	0	0
5.4006	14.428	-0.42034	-4.9976	0	0	0	0
5.4052	14.436	-0.43606	-5.0074	-0.4151	-4.9458	0	0
5.3971	14.449	-0.44739	-5.0193	0	0	0	0
5.3722	14.469	-0.45507	-5.025	0	0	0	0
5.3272	14.493	-0.4605	-5.0191	0	0	0	0
5.2611	14.52	-0.46534	-5.0016	0	0	0	0
5.1767	14.543	-0.47097	-4.9762	0	0	0	0
5.0795	14.563	-0.47819	-4.9452	0	0	0	0
4.9756	14.585	-0.48706	-4.9086	0	0	0	0
4.8685	14.619	-0.49695	-4.8666	0	0	0	0
4.7594	14.665	-0.50716	-4.8212	0	0	0	0
4.6484	14.72	-0.51745	-4.7745	0	0	0	0
4.5367	14.773	-0.52798	-4.7282	0	0	0	0
4.4278	14.819	-0.53905	-4.6829	0	0	0	0
4.3267	14.857	-0.55095	-4.638	0	0	-0.54844	-4.5273
4.2372	14.895	-0.56369	-4.592	0	0	0	0
4.1571	14.937	-0.57681	-4.544	0	0	0	0
4.0736	14.987	-0.58963	-4.4952	0	0	0	0
3.961	15.036	-0.60159	-4.448	0	0	0	0
3.7802	15.064	-0.61262	-4.4053	0	0	0	0
3.4814	15.034	-0.62298	-4.371	0	0	0	0
3.0069	14.904	-0.63281	-4.3473	0	0	0	0
2.3021	14.635	-0.64181	-4.3323	0	0	0	0
1.3404	14.216	-0.64951	-4.3205	0	0	0	0
0.16603	13.672	-0.65571	-4.3074	0	0	0	0
-1.0758	13.079	-0.66066	-4.293	-3.823	11.702	0	0
-2.1897	12.536	-0.66495	-4.2807	0	0	-3.8147	11.683
