## Supplementary material for "How to control unpredictable others in court-net sports": International match data: n7_1_6.txt

0.7034	12.177	-3.8651	-11.529	0	0	0.69808	12.181
0.65952	12.253	-3.8766	-11.538	0	0	0	0
0.61563	12.298	-3.8898	-11.551	0	0	0	0
0.574	12.308	-3.9033	-11.569	0	0	0	0
0.53628	12.278	-3.914	-11.593	0	0	0	0
0.50291	12.198	-3.9198	-11.62	0	0	0	0
0.4736	12.062	-3.9205	-11.649	0	0	0	0
0.44806	11.876	-3.9192	-11.676	0	0	0	0
0.42594	11.659	-3.9216	-11.697	0	0	0	0
0.40694	11.441	-3.9348	-11.711	0	0	0	0
0.39154	11.251	-3.9654	-11.715	0	0	0	0
0.38116	11.11	-4.0184	-11.708	0	0	0	0
0.37772	11.021	-4.0952	-11.693	0	0	0	0
0.38261	10.972	-4.1939	-11.67	0	0	0	0
0.39562	10.949	-4.3097	-11.642	0	0	0	0
0.41503	10.939	-4.4368	-11.612	0	0	0	0
0.43843	10.935	-4.5692	-11.583	0	0	0	0
0.46347	10.938	-4.7007	-11.556	0	0	0	0
0.48832	10.949	-4.8256	-11.534	-4.8492	-11.475	0	0
0.51204	10.97	-4.9394	-11.515	0	0	0	0
0.5343	10.999	-5.0398	-11.501	0	0	0	0
0.55471	11.038	-5.1265	-11.489	0	0	0	0
0.57224	11.085	-5.2004	-11.477	0	0	0	0
0.58564	11.142	-5.262	-11.465	0	0	0	0
0.59468	11.204	-5.3118	-11.453	0	0	0	0
0.60086	11.269	-5.3506	-11.442	0	0	0	0
0.60694	11.334	-5.3802	-11.431	0	0	0	0
0.61634	11.399	-5.4035	-11.42	0	0	0	0
0.63243	11.463	-5.4243	-11.408	0	0	0	0
0.65777	11.527	-5.4459	-11.396	0	0	0	0
0.69332	11.586	-5.4701	-11.387	0	0	0	0
0.73829	11.638	-5.497	-11.384	0	0	-5.4749	-11.245
0.79069	11.681	-5.5263	-11.388	0	0	0	0
0.84823	11.717	-5.5572	-11.395	0	0	0	0
0.90831	11.753	-5.5883	-11.396	0	0	0	0
0.96793	11.792	-5.6179	-11.388	0	0	0	0
1.0242	11.837	-5.6443	-11.369	0	0	0	0
1.0754	11.884	-5.6653	-11.342	0	0	0	0
1.1206	11.931	-5.6792	-11.308	0	0	0	0
1.1603	11.976	-5.6848	-11.272	0	0	0	0
1.1965	12.018	-5.6805	-11.237	0	0	0	0
1.2329	12.06	-5.6651	-11.207	0	0	0	0
1.2739	12.101	-5.6386	-11.188	0	0	0	0
1.3241	12.148	-5.6014	-11.178	0	0	0	0
1.3869	12.203	-5.555	-11.179	0	0	0	0
1.4639	12.265	-5.5013	-11.193	0	0	0	0
1.5536	12.33	-5.4433	-11.221	0	0	0	0
1.6511	12.391	-5.3834	-11.265	0	0	0	0
1.7491	12.448	-5.3231	-11.325	0	0	0	0
1.8412	12.501	-5.2631	-11.396	0	0	0	0
1.9246	12.548	-5.2034	-11.471	0	0	0	0
2.0005	12.587	-5.1423	-11.539	0	0	0	0
2.072	12.617	-5.077	-11.595	2.0656	12.583	0	0
2.1431	12.639	-5.0033	-11.634	0	0	0	0
2.2166	12.652	-4.9165	-11.656	0	0	0	0
2.2936	12.659	-4.8132	-11.664	0	0	0	0
2.3733	12.66	-4.6936	-11.665	0	0	0	0
2.4537	12.656	-4.5621	-11.668	0	0	0	0
2.5309	12.646	-4.4256	-11.678	0	0	0	0
2.6004	12.628	-4.2914	-11.697	0	0	0	0
2.6582	12.6	-4.1658	-11.724	0	0	0	0
2.7023	12.564	-4.0522	-11.756	0	0	0	0
2.7327	12.525	-3.9518	-11.788	0	0	0	0
2.7521	12.487	-3.8636	-11.815	0	0	0	0
2.7641	12.457	-3.784	-11.831	0	0	0	0
2.7727	12.439	-3.7068	-11.836	0	0	0	0
2.7818	12.435	-3.6262	-11.832	0	0	0	0
2.7944	12.445	-3.5392	-11.825	0	0	0	0
2.8132	12.466	-3.4455	-11.822	0	0	2.7705	12.365
2.8394	12.497	-3.3463	-11.829	0	0	0	0
2.8726	12.529	-3.2435	-11.852	0	0	0	0
2.9109	12.553	-3.1396	-11.889	0	0	0	0
2.9505	12.559	-3.038	-11.941	0	0	0	0
2.9877	12.547	-2.9424	-11.998	0	0	0	0
3.0191	12.526	-2.8552	-12.053	0	0	0	0
3.0436	12.507	-2.7768	-12.098	0	0	0	0
3.0624	12.496	-2.7059	-12.13	0	0	0	0
3.0779	12.5	-2.6401	-12.147	0	0	0	0
3.0925	12.521	-2.5756	-12.15	0	0	0	0
3.1079	12.56	-2.5077	-12.141	0	0	0	0
3.1243	12.613	-2.431	-12.122	0	0	0	0
3.1407	12.677	-2.34	-12.098	0	0	0	0
3.1548	12.743	-2.2307	-12.073	0	0	0	0
3.1637	12.808	-2.1022	-12.051	0	0	0	0
3.164	12.868	-1.9572	-12.038	0	0	0	0
3.1527	12.922	-1.8018	-12.037	0	0	0	0
3.1283	12.969	-1.643	-12.049	0	0	0	0
3.0915	13.011	-1.4855	-12.077	0	0	0	0
3.0442	13.05	-1.3306	-12.12	0	0	0	0
2.989	13.085	-1.1761	-12.177	0	0	0	0
2.9286	13.112	-1.0187	-12.247	0	0	0	0
2.8667	13.124	-0.85555	-12.328	0	0	0	0
2.8069	13.121	-0.6859	-12.414	0	0	0	0
2.7521	13.109	-0.5116	-12.506	0	0	0	0
2.7042	13.094	-0.33566	-12.602	0	0	0	0
2.6625	13.084	-0.16045	-12.699	0	0	0	0
2.6246	13.082	0.012663	-12.796	0.011492	-12.731	0	0
2.587	13.091	0.1824	-12.893	0	0	0	0
2.5469	13.112	0.3471	-12.987	0	0	0	0
2.5019	13.142	0.50488	-13.078	0	0	0	0
2.4502	13.174	0.6544	-13.163	0	0	0	0
2.3913	13.198	0.79541	-13.239	0	0	0	0
2.3253	13.206	0.9285	-13.306	0	0	0.96128	-13.325
2.253	13.197	1.0548	-13.365	0	0	0	0
2.1755	13.176	1.1757	-13.417	0	0	0	0
2.0954	13.153	1.2917	-13.467	0	0	0	0
2.0164	13.133	1.4014	-13.517	0	0	0	0
1.9427	13.116	1.5018	-13.566	0	0	0	0
1.8781	13.1	1.5904	-13.609	0	0	0	0
1.8248	13.077	1.6658	-13.642	0	0	0	0
1.7832	13.048	1.7287	-13.665	0	0	0	0
1.7522	13.013	1.7811	-13.679	0	0	0	0
1.73	12.977	1.8272	-13.685	0	0	0	0
1.7147	12.945	1.8722	-13.684	0	0	0	0
1.7047	12.92	1.9224	-13.677	0	0	0	0
1.6988	12.902	1.9833	-13.665	0	0	0	0
1.6963	12.887	2.0585	-13.647	0	0	0	0
1.6973	12.873	2.1495	-13.626	0	0	0	0
1.7021	12.857	2.2561	-13.605	0	0	0	0
1.7119	12.837	2.3749	-13.591	0	0	0	0
1.7279	12.814	2.5	-13.589	0	0	0	0
1.7509	12.79	2.6226	-13.603	0	0	0	0
1.7819	12.764	2.7338	-13.633	0	0	0	0
1.8221	12.732	2.8267	-13.673	0	0	0	0
1.8727	12.687	2.8982	-13.713	0	0	0	0
1.9333	12.625	2.9485	-13.749	0	0	0	0
2.0028	12.548	2.9804	-13.775	0	0	0	0
2.0811	12.461	2.9976	-13.791	0	0	0	0
2.1683	12.376	3.0035	-13.797	0	0	0	0
2.2632	12.295	3.0006	-13.796	0	0	0	0
2.3628	12.219	2.9905	-13.792	0	0	0	0
2.4631	12.143	2.9745	-13.785	0	0	0	0
2.5602	12.063	2.954	-13.779	0	0	0	0
2.6509	11.976	2.9311	-13.773	0	0	0	0
2.7319	11.882	2.9077	-13.768	0	0	0	0
2.8001	11.785	2.8842	-13.766	0	0	0	0
2.8535	11.69	2.8589	-13.767	0	0	0	0
2.8923	11.6	2.8287	-13.767	0	0	0	0
2.9186	11.516	2.7883	-13.762	0	0	0	0
2.9354	11.438	2.7324	-13.746	0	0	0	0
2.9464	11.365	2.6573	-13.717	0	0	0	0
2.9546	11.298	2.563	-13.676	0	0	0	0
2.9618	11.238	2.4531	-13.624	0	0	0	0
2.9689	11.185	2.3331	-13.567	0	0	0	0
2.9758	11.138	2.21	-13.511	0	0	0	0
2.9822	11.095	2.0902	-13.462	0	0	0	0
2.9872	11.054	1.9786	-13.424	0	0	0	0
2.9898	11.011	1.8778	-13.397	0	0	0	0
2.989	10.961	1.7892	-13.377	0	0	0	0
2.9846	10.9	1.7133	-13.363	0	0	0	0
2.9768	10.826	1.6498	-13.352	0	0	0	0
2.9659	10.74	1.5976	-13.345	1.7704	6.3033	0	0
2.9526	10.645	1.5547	-13.344	0	0	0	0
2.9378	10.549	1.5185	-13.353	0	0	0	0
2.9232	10.459	1.4853	-13.373	0	0	0	0
2.9106	10.381	1.4518	-13.406	0	0	0	0
2.9014	10.321	1.4156	-13.45	0	0	0	0
2.8957	10.28	1.3767	-13.503	0	0	0	0
2.8929	10.259	1.3365	-13.559	0	0	0	0
2.8913	10.255	1.2971	-13.615	0	0	0	0
2.8891	10.266	1.2596	-13.669	0	0	0	0
2.8839	10.286	1.2233	-13.718	0	0	0	0
2.8732	10.311	1.1865	-13.759	0	0	0	0
2.8551	10.332	1.1471	-13.796	0	0	0	0
2.8284	10.339	1.1037	-13.835	0	0	0	0
2.7924	10.325	1.0572	-13.882	0	0	1.7199	6.1881
2.7475	10.289	1.0103	-13.942	0	0	0	0
2.6949	10.231	0.96623	-14.013	0	0	0	0
2.6374	10.158	0.9282	-14.09	0	0	0	0
2.579	10.078	0.89838	-14.163	0	0	0	0
2.5234	10.002	0.8773	-14.224	0	0	0	0
2.473	9.9411	0.86384	-14.271	0	0	0	0
2.4286	9.9026	0.85616	-14.302	0	0	0	0
2.3895	9.8899	0.8523	-14.321	0	0	0	0
2.3535	9.8967	0.85053	-14.33	0	0	0	0
2.3182	9.9104	0.84954	-14.333	0	0	0	0
2.282	9.92	0.84859	-14.331	0	0	0	0
2.2445	9.9206	0.84759	-14.328	0	0	0	0
2.2065	9.9138	0.8472	-14.325	0	0	0	0
2.1698	9.9063	0.84889	-14.323	0	0	0	0
2.1355	9.9067	0.8549	-14.326	0	0	0	0
2.104	9.9206	0.868	-14.334	0	0	0	0
2.075	9.948	0.89097	-14.349	0	0	0	0
2.0486	9.9847	0.92539	-14.373	0	0	0	0
2.0248	10.027	0.96982	-14.405	0	0	0	0
2.0026	10.075	1.0171	-14.439	0	0	0	0
1.9799	10.136	1.0513	-14.463	0	0	0	0
1.9553	10.216	1.0444	-14.458	0	0	0	0
1.9284	10.318	0.95473	-14.395	0	0	0	0
1.9005	10.437	0.72946	-14.235	0	0	0	0
1.8737	10.559	0.31334	-13.94	0	0	0	0
1.8498	10.668	-0.33125	-13.484	0	0	0	0
1.8295	10.748	-1.1901	-12.875	0	0	0	0
1.8125	10.793	-2.1708	-12.18	-0.2196	-0.6121	0	0
1.7988	10.808	-3.1325	-11.499	0	0	-3.2628	-9.0945
