## Supplementary material for "How to control unpredictable others in court-net sports": International match data: n7_2_1.txt

-0.93724	12.075	3.1063	-11.978	0	0	-0.93544	12.062
-0.98111	12.068	3.0859	-11.97	0	0	0	0
-1.0265	12.057	3.0628	-11.964	0	0	0	0
-1.0712	12.037	3.0372	-11.961	0	0	0	0
-1.1145	12.006	3.011	-11.962	0	0	0	0
-1.1559	11.959	2.9863	-11.966	0	0	0	0
-1.1936	11.897	2.9651	-11.969	0	0	0	0
-1.2253	11.824	2.9477	-11.971	0	0	0	0
-1.249	11.75	2.9336	-11.969	0	0	0	0
-1.2635	11.687	2.9219	-11.961	0	0	0	0
-1.2672	11.64	2.9108	-11.948	0	0	0	0
-1.2593	11.612	2.8981	-11.929	0	0	0	0
-1.2394	11.604	2.8821	-11.907	0	0	0	0
-1.2086	11.614	2.8618	-11.884	0	0	0	0
-1.1685	11.642	2.8379	-11.862	0.50617	-2.1106	0	0
-1.1215	11.681	2.8114	-11.843	0	0	0	0
-1.0698	11.727	2.7836	-11.826	0	0	0	0
-1.0154	11.775	2.7558	-11.811	0	0	0	0
-0.96001	11.821	2.7299	-11.798	0	0	0	0
-0.9049	11.861	2.7078	-11.787	0	0	0	0
-0.85133	11.891	2.6907	-11.778	0	0	0	0
-0.80082	11.914	2.6782	-11.769	0	0	0	0
-0.75468	11.931	2.6689	-11.761	0	0	0	0
-0.71419	11.946	2.6614	-11.754	0	0	0	0
-0.68038	11.963	2.6547	-11.747	0	0	0	0
-0.65314	11.983	2.6488	-11.741	0	0	0	0
-0.63122	12.01	2.6433	-11.737	0	0	0	0
-0.61326	12.042	2.6382	-11.734	0	0	0	0
-0.59815	12.076	2.6335	-11.731	0	0	0	0
-0.58474	12.114	2.6299	-11.726	0	0	0	0
-0.57167	12.158	2.6287	-11.719	0	0	0	0
-0.55778	12.21	2.6318	-11.709	0	0	1.0351	-2.4909
-0.54226	12.272	2.6414	-11.696	0	0	0	0
-0.5246	12.342	2.6599	-11.683	0	0	0	0
-0.50451	12.416	2.6886	-11.672	0	0	0	0
-0.48223	12.485	2.7274	-11.666	0	0	0	0
-0.45884	12.541	2.773	-11.663	0	0	0	0
-0.43608	12.582	2.8204	-11.663	0	0	0	0
-0.41625	12.608	2.8631	-11.664	0	0	0	0
-0.40144	12.625	2.8951	-11.666	0	0	0	0
-0.39254	12.635	2.9117	-11.67	0	0	0	0
-0.38889	12.641	2.9107	-11.675	0	0	0	0
-0.38877	12.648	2.8913	-11.683	0	0	0	0
-0.38979	12.659	2.8541	-11.692	0	0	0	0
-0.38897	12.68	2.7998	-11.702	0	0	0	0
-0.3828	12.715	2.7297	-11.715	0	0	0	0
-0.36742	12.766	2.6467	-11.732	0	0	0	0
-0.33929	12.832	2.5555	-11.754	0	0	0	0
-0.29643	12.903	2.4616	-11.785	0	0	0	0
-0.23962	12.97	2.3693	-11.823	0	0	0	0
-0.17266	13.019	2.2809	-11.868	0	0	0	0
-0.10138	13.04	2.1966	-11.916	0	0	0	0
-0.032085	13.032	2.1158	-11.965	0	0	0	0
0.029534	12.998	2.0382	-12.012	0	0	0	0
0.07934	12.95	1.9645	-12.058	0.24456	2.8089	0	0
0.1157	12.895	1.8955	-12.101	0	0	0	0
0.13967	12.843	1.8317	-12.139	0	0	0	0
0.15378	12.798	1.7734	-12.172	0	0	0	0
0.16052	12.76	1.7197	-12.203	0	0	0	0
0.16198	12.728	1.6682	-12.235	0	0	0	0
0.16026	12.698	1.6161	-12.272	0	0	0	0
0.15732	12.668	1.5599	-12.314	0	0	0	0
0.15444	12.638	1.4974	-12.359	0	0	0	0
0.15227	12.612	1.4283	-12.403	0	0	0	0
0.15113	12.593	1.3536	-12.447	0	0	0	0
0.1512	12.582	1.275	-12.492	0	0	0.14652	12.576
0.15269	12.578	1.1941	-12.54	0	0	0	0
0.15576	12.58	1.1132	-12.594	0	0	0	0
0.16042	12.588	1.0352	-12.652	0	0	0	0
0.1663	12.6	0.96234	-12.713	0	0	0	0
0.1723	12.615	0.89579	-12.774	0	0	0	0
0.17636	12.628	0.83556	-12.832	0	0	0	0
0.176	12.636	0.78103	-12.884	0	0	0	0
0.16936	12.635	0.73112	-12.927	0	0	0	0
0.15605	12.625	0.68377	-12.962	0	0	0	0
0.13739	12.612	0.63497	-12.989	0	0	0	0
0.11656	12.602	0.57935	-13.013	0	0	0	0
0.097998	12.601	0.51275	-13.039	0	0	0	0
0.086347	12.612	0.43488	-13.066	0	0	0	0
0.085549	12.633	0.34937	-13.096	0	0	0	0
0.098471	12.663	0.26181	-13.126	0	0	0	0
0.12655	12.696	0.17798	-13.157	0	0	0	0
0.16965	12.73	0.10266	-13.188	0	0	0	0
0.22637	12.763	0.038631	-13.221	0	0	0	0
0.29467	12.798	-0.013729	-13.259	0	0	0	0
0.37227	12.836	-0.056068	-13.3	0	0	0	0
0.45632	12.876	-0.091407	-13.345	0	0	0	0
0.54314	12.914	-0.12347	-13.393	0	0	0	0
0.62896	12.942	-0.156	-13.443	0	0	0	0
0.71101	12.955	-0.19251	-13.494	0	0	0	0
0.78762	12.947	-0.23601	-13.542	0	0	0	0
0.85745	12.921	-0.28822	-13.588	0	0	0	0
0.91916	12.884	-0.34884	-13.633	-0.32102	-13.689	0	0
0.97156	12.844	-0.41532	-13.678	0	0	0	0
1.0138	12.807	-0.48328	-13.724	0	0	0	0
1.0453	12.774	-0.54762	-13.774	0	0	0	0
1.0664	12.75	-0.60423	-13.825	0	0	0	0
1.0785	12.736	-0.65079	-13.871	0	0	0	0
1.0837	12.735	-0.68674	-13.909	0	0	0	0
1.084	12.75	-0.71273	-13.938	0	0	0	0
1.0809	12.783	-0.72999	-13.96	0	0	0	0
1.0751	12.834	-0.73981	-13.977	0	0	0	0
1.0669	12.901	-0.74333	-13.992	0	0	0	0
1.0564	12.979	-0.74146	-14.009	0	0	0	0
1.0438	13.061	-0.73462	-14.035	0	0	-0.73408	-13.979
1.0295	13.144	-0.72284	-14.073	0	0	0	0
1.0141	13.227	-0.70632	-14.129	0	0	0	0
0.99888	13.306	-0.68613	-14.2	0	0	0	0
0.98521	13.373	-0.66448	-14.279	0	0	0	0
0.97477	13.422	-0.64407	-14.357	0	0	0	0
0.96925	13.449	-0.62729	-14.426	0	0	0	0
0.96969	13.455	-0.61578	-14.481	0	0	0	0
0.976	13.449	-0.61036	-14.52	0	0	0	0
0.98671	13.438	-0.61065	-14.543	0	0	0	0
0.99852	13.427	-0.61452	-14.553	0	0	0	0
1.0059	13.417	-0.61821	-14.55	0	0	0	0
1.002	13.407	-0.61723	-14.539	0	0	0	0
0.97996	13.397	-0.60747	-14.52	0	0	0	0
0.93491	13.385	-0.58611	-14.495	0	0	0	0
0.8645	13.37	-0.55213	-14.466	0	0	0	0
0.76918	13.353	-0.50682	-14.435	0	0	0	0
0.65279	13.335	-0.45389	-14.402	0	0	0	0
0.5223	13.319	-0.39839	-14.368	0	0	0	0
0.38559	13.309	-0.34487	-14.333	0	0	0	0
0.24852	13.309	-0.29637	-14.299	0	0	0	0
0.11318	13.32	-0.25426	-14.266	0	0	0	0
-0.022565	13.339	-0.21835	-14.235	0	0	0	0
-0.16361	13.359	-0.18749	-14.204	0	0	0	0
-0.31441	13.373	-0.16036	-14.173	0	0	0	0
-0.47598	13.379	-0.13599	-14.14	0	0	0	0
-0.64543	13.381	-0.11373	-14.105	0	0	0	0
-0.81857	13.386	-0.093003	-14.066	0	0	0	0
-0.99291	13.396	-0.072967	-14.023	0	0	0	0
-1.1678	13.414	-0.052684	-13.975	-1.1336	13.369	0	0
-1.3424	13.439	-0.031676	-13.921	0	0	0	0
-1.5149	13.472	-0.010193	-13.86	0	0	0	0
-1.6829	13.505	0.010834	-13.794	0	0	0	0
-1.8439	13.536	0.030045	-13.722	0	0	0	0
-1.9957	13.56	0.045846	-13.646	0	0	0	0
-2.1366	13.573	0.056478	-13.565	0	0	-2.1897	13.708
-2.2665	13.574	0.060453	-13.481	0	0	0	0
-2.3863	13.566	0.057132	-13.394	0	0	0	0
-2.497	13.56	0.046686	-13.306	0	0	0	0
-2.5993	13.565	0.029871	-13.22	0	0	0	0
-2.6932	13.583	0.008059	-13.14	0	0	0	0
-2.7785	13.617	-0.016962	-13.068	0	0	0	0
-2.855	13.663	-0.043542	-13.004	0	0	0	0
-2.923	13.718	-0.070632	-12.947	0	0	0	0
-2.9826	13.776	-0.098038	-12.894	0	0	0	0
-3.0331	13.827	-0.12616	-12.842	0	0	0	0
-3.0744	13.865	-0.15522	-12.789	0	0	0	0
-3.1079	13.889	-0.18498	-12.735	0	0	0	0
-3.1364	13.903	-0.21545	-12.682	0	0	0	0
-3.1632	13.913	-0.24762	-12.636	0	0	0	0
-3.1908	13.924	-0.28346	-12.599	0	0	0	0
-3.2211	13.939	-0.32535	-12.57	0	0	0	0
-3.2551	13.96	-0.37558	-12.547	0	0	0	0
-3.2929	13.983	-0.43587	-12.522	0	0	0	0
-3.3332	14.004	-0.50674	-12.493	0	0	0	0
-3.3737	14.02	-0.58692	-12.457	0	0	0	0
-3.4111	14.03	-0.67355	-12.42	0	0	0	0
-3.4418	14.034	-0.76346	-12.387	0	0	0	0
-3.4621	14.034	-0.85396	-12.362	0	0	0	0
-3.4695	14.03	-0.9429	-12.343	0	0	0	0
-3.4622	14.02	-1.0287	-12.331	0	0	0	0
-3.4401	14.004	-1.1102	-12.322	0	0	0	0
-3.4043	13.979	-1.1863	-12.317	0	0	0	0
-3.3569	13.944	-1.2556	-12.317	0	0	0	0
-3.3008	13.906	-1.3175	-12.324	0	0	0	0
-3.2397	13.873	-1.3716	-12.339	0	0	0	0
-3.1767	13.859	-1.4178	-12.361	0	0	0	0
-3.1143	13.87	-1.456	-12.388	0	0	0	0
-3.0543	13.904	-1.4869	-12.418	0	0	0	0
-2.9982	13.952	-1.5121	-12.451	0	0	0	0
-2.9473	14.003	-1.5328	-12.486	0	0	0	0
-2.9023	14.051	-1.5502	-12.526	0	0	0	0
-2.8628	14.091	-1.564	-12.573	0	0	0	0
-2.8273	14.121	-1.5736	-12.625	0	0	0	0
-2.7936	14.142	-1.5786	-12.683	0	0	0	0
-2.7584	14.154	-1.5795	-12.749	0	0	0	0
-2.7184	14.159	-1.5772	-12.825	0	0	0	0
-2.6716	14.16	-1.5722	-12.909	0	0	0	0
-2.6173	14.156	-1.5646	-13	0	0	0	0
-2.5568	14.148	-1.554	-13.088	0	0	0	0
-2.4926	14.137	-1.5395	-13.167	0	0	0	0
-2.4274	14.123	-1.5202	-13.231	0	0	0	0
-2.3634	14.104	-1.4954	-13.278	0	0	0	0
-2.3029	14.083	-1.4654	-13.31	0	0	0	0
-2.2478	14.064	-1.4317	-13.328	0	0	0	0
-2.1999	14.052	-1.3965	-13.337	0	0	0	0
-2.1602	14.051	-1.3623	-13.343	0	0	0	0
-2.1278	14.056	-1.3308	-13.351	0	0	0	0
-2.1002	14.066	-1.303	-13.366	0	0	0	0
-2.0741	14.076	-1.2783	-13.39	0	0	0	0
-2.0459	14.084	-1.2555	-13.425	0	0	0	0
-2.0118	14.091	-1.2321	-13.473	0	0	0	0
-1.9686	14.095	-1.2054	-13.533	0	0	0	0
-1.9157	14.097	-1.1726	-13.61	0	0	0	0
-1.8551	14.098	-1.1318	-13.703	0	0	0	0
-1.79	14.1	-1.083	-13.809	0	0	0	0
-1.7227	14.103	-1.0287	-13.92	0	0	0	0
-1.6551	14.11	-0.9728	-14.025	0	0	0	0
-1.5896	14.122	-0.91862	-14.118	0	0	0	0
-1.5298	14.141	-0.86784	-14.198	0	0	0	0
-1.4793	14.161	-0.82122	-14.267	0	0	0	0
-1.4408	14.179	-0.77925	-14.328	0	0	0	0
