## Supplementary material for "How to control unpredictable others in court-net sports": International match data: n7_2_2.txt

1.6161	12.352	-3.5668	-12.051	0	0	1.6158	12.308
1.6075	12.348	-3.5699	-12.044	0	0	0	0
1.5942	12.339	-3.5731	-12.036	0	0	0	0
1.5778	12.321	-3.5767	-12.025	0	0	0	0
1.5604	12.29	-3.5806	-12.012	0	0	0	0
1.5443	12.245	-3.5844	-11.998	0	0	0	0
1.5314	12.186	-3.587	-11.985	0	0	0	0
1.5239	12.122	-3.5869	-11.976	0	0	0	0
1.5238	12.06	-3.5825	-11.97	0	0	0	0
1.5321	12.01	-3.5718	-11.969	0	0	0	0
1.5485	11.976	-3.5535	-11.972	0	0	0	0
1.5709	11.957	-3.5272	-11.976	0	0	0	0
1.596	11.954	-3.4951	-11.982	0	0	0	0
1.6204	11.963	-3.4613	-11.986	0	0	0	0
1.6419	11.983	-3.4313	-11.987	0	0	0	0
1.6595	12.016	-3.4104	-11.984	-3.3493	-11.951	0	0
1.6737	12.065	-3.4032	-11.977	0	0	0	0
1.6857	12.133	-3.4119	-11.963	0	0	0	0
1.6963	12.221	-3.4358	-11.945	0	0	0	0
1.7055	12.322	-3.4719	-11.922	0	0	0	0
1.7126	12.426	-3.5163	-11.897	0	0	0	0
1.7172	12.52	-3.5645	-11.868	0	0	0	0
1.7197	12.594	-3.6121	-11.836	0	0	0	0
1.722	12.645	-3.6546	-11.803	0	0	0	0
1.7263	12.682	-3.6881	-11.774	0	0	0	0
1.7348	12.713	-3.7108	-11.754	0	0	0	0
1.7491	12.749	-3.7237	-11.741	0	0	0	0
1.7694	12.798	-3.7299	-11.733	0	0	0	0
1.7936	12.862	-3.7334	-11.724	0	0	0	0
1.8191	12.939	-3.7374	-11.71	0	0	0	0
1.8439	13.017	-3.7441	-11.691	0	0	0	0
1.8683	13.088	-3.7546	-11.668	0	0	0	0
1.8944	13.143	-3.769	-11.643	0	0	-3.7557	-11.569
1.9241	13.177	-3.7873	-11.622	0	0	0	0
1.9583	13.187	-3.8089	-11.606	0	0	0	0
1.9963	13.176	-3.8323	-11.6	0	0	0	0
2.0353	13.152	-3.8547	-11.604	0	0	0	0
2.0729	13.123	-3.8732	-11.62	0	0	0	0
2.1068	13.092	-3.8861	-11.648	0	0	0	0
2.1353	13.06	-3.8938	-11.684	0	0	0	0
2.1577	13.027	-3.8978	-11.724	0	0	0	0
2.1739	12.995	-3.9005	-11.766	0	0	0	0
2.1851	12.967	-3.9042	-11.806	0	0	0	0
2.1932	12.946	-3.9106	-11.845	0	0	0	0
2.1998	12.934	-3.9205	-11.881	0	0	0	0
2.2064	12.927	-3.9325	-11.915	0	0	0	0
2.2133	12.927	-3.9436	-11.948	0	0	0	0
2.2205	12.932	-3.9484	-11.98	0	0	0	0
2.2282	12.941	-3.94	-12.01	0	0	0	0
2.2374	12.956	-3.911	-12.038	0	0	0	0
2.2491	12.978	-3.8566	-12.066	0	0	0	0
2.2641	13.004	-3.776	-12.096	0	0	0	0
2.2816	13.032	-3.6723	-12.132	0	0	0	0
2.2993	13.053	-3.5518	-12.173	0	0	0	0
2.3139	13.056	-3.4214	-12.218	0	0	0	0
2.3227	13.033	-3.2869	-12.265	0	0	0	0
2.3242	12.983	-3.1519	-12.314	0	0	0	0
2.3174	12.909	-3.0181	-12.365	2.3118	12.732	0	0
2.3019	12.818	-2.886	-12.416	0	0	0	0
2.2782	12.719	-2.7554	-12.467	0	0	0	0
2.2482	12.619	-2.6276	-12.517	0	0	0	0
2.2156	12.524	-2.5054	-12.567	0	0	0	0
2.1844	12.445	-2.3924	-12.614	0	0	0	0
2.1584	12.389	-2.2912	-12.655	0	0	0	0
2.1397	12.358	-2.2023	-12.688	0	0	0	0
2.1286	12.344	-2.1246	-12.713	0	0	0	0
2.1236	12.337	-2.055	-12.731	0	0	0	0
2.1226	12.327	-1.9899	-12.744	0	0	0	0
2.1237	12.312	-1.9259	-12.757	0	0	0	0
2.1254	12.295	-1.8612	-12.773	0	0	0	0
2.1266	12.282	-1.796	-12.796	0	0	0	0
2.1261	12.273	-1.7317	-12.828	0	0	2.1157	12.203
2.123	12.268	-1.6689	-12.874	0	0	0	0
2.1169	12.262	-1.6079	-12.934	0	0	0	0
2.1079	12.25	-1.5491	-13.005	0	0	0	0
2.0961	12.229	-1.4932	-13.082	0	0	0	0
2.0816	12.195	-1.4414	-13.156	0	0	0	0
2.0652	12.148	-1.3944	-13.218	0	0	0	0
2.0485	12.092	-1.3533	-13.264	0	0	0	0
2.034	12.035	-1.3188	-13.295	0	0	0	0
2.023	11.985	-1.2913	-13.312	0	0	0	0
2.0158	11.945	-1.2713	-13.319	0	0	0	0
2.0111	11.913	-1.2595	-13.321	0	0	0	0
2.007	11.884	-1.256	-13.321	0	0	0	0
2.001	11.856	-1.2603	-13.323	0	0	0	0
1.9908	11.825	-1.2708	-13.33	0	0	0	0
1.9746	11.796	-1.2853	-13.345	0	0	0	0
1.9515	11.773	-1.3001	-13.368	0	0	0	0
1.9215	11.763	-1.3109	-13.399	0	0	0	0
1.8863	11.772	-1.3134	-13.435	0	0	0	0
1.8487	11.801	-1.3061	-13.471	0	0	0	0
1.8117	11.851	-1.2906	-13.502	0	0	0	0
1.7785	11.919	-1.2707	-13.522	0	0	0	0
1.7509	12.001	-1.2512	-13.527	-1.238	-13.537	0	0
1.7299	12.089	-1.2359	-13.519	0	0	0	0
1.715	12.174	-1.2273	-13.499	0	0	0	0
1.7047	12.245	-1.2263	-13.471	0	0	0	0
1.6977	12.3	-1.2317	-13.439	0	0	0	0
1.6924	12.337	-1.2406	-13.407	0	0	0	0
1.6877	12.362	-1.2503	-13.381	0	0	0	0
1.6825	12.381	-1.2587	-13.364	0	0	0	0
1.6764	12.4	-1.2657	-13.354	0	0	0	0
1.6693	12.421	-1.2714	-13.35	0	0	0	0
1.6624	12.445	-1.2762	-13.35	0	0	0	0
1.6565	12.471	-1.2806	-13.352	0	0	0	0
1.6522	12.496	-1.285	-13.355	0	0	0	0
1.6496	12.524	-1.2902	-13.358	0	0	0	0
1.6483	12.554	-1.2966	-13.36	0	0	0	0
1.648	12.589	-1.3053	-13.362	0	0	0	0
1.6482	12.626	-1.3173	-13.364	0	0	-1.2914	-13.307
1.6487	12.655	-1.3334	-13.365	0	0	0	0
1.6493	12.67	-1.353	-13.365	0	0	0	0
1.65	12.667	-1.3745	-13.364	0	0	0	0
1.6509	12.653	-1.3961	-13.362	0	0	0	0
1.6524	12.637	-1.4166	-13.359	0	0	0	0
1.6547	12.628	-1.4358	-13.357	0	0	0	0
1.6584	12.63	-1.4536	-13.357	0	0	0	0
1.6649	12.641	-1.4698	-13.363	0	0	0	0
1.6765	12.659	-1.4837	-13.376	0	0	0	0
1.6959	12.684	-1.4945	-13.397	0	0	0	0
1.7254	12.716	-1.501	-13.424	0	0	0	0
1.7657	12.755	-1.502	-13.457	0	0	0	0
1.8158	12.799	-1.4967	-13.492	0	0	0	0
1.8739	12.842	-1.4859	-13.53	0	0	0	0
1.9377	12.878	-1.4711	-13.57	0	0	0	0
2.0056	12.904	-1.4541	-13.607	0	0	0	0
2.0757	12.923	-1.4362	-13.64	0	0	0	0
2.1465	12.937	-1.4172	-13.667	0	0	0	0
2.2161	12.949	-1.3964	-13.685	0	0	0	0
2.2838	12.959	-1.3723	-13.695	0	0	0	0
2.3499	12.97	-1.3441	-13.698	0	0	0	0
2.4154	12.982	-1.3117	-13.697	0	0	0	0
2.4806	12.994	-1.2756	-13.692	0	0	0	0
2.5453	13.005	-1.2366	-13.685	0	0	0	0
2.6099	13.015	-1.1955	-13.675	2.6017	12.984	0	0
2.6765	13.019	-1.1525	-13.663	0	0	0	0
2.7469	13.017	-1.1087	-13.652	0	0	0	0
2.8218	13.005	-1.0663	-13.64	0	0	0	0
2.8998	12.982	-1.0279	-13.628	0	0	0	0
2.9777	12.948	-0.99501	-13.616	0	0	0	0
3.0514	12.908	-0.96804	-13.606	0	0	0	0
3.1177	12.865	-0.9466	-13.599	0	0	0	0
3.1745	12.823	-0.92951	-13.593	0	0	0	0
3.2205	12.789	-0.91558	-13.588	0	0	0	0
3.2553	12.768	-0.90461	-13.583	0	0	0	0
3.2806	12.759	-0.8978	-13.577	0	0	0	0
3.2991	12.762	-0.89741	-13.568	0	0	0	0
3.3138	12.772	-0.90613	-13.557	0	0	0	0
3.3273	12.785	-0.92658	-13.543	0	0	0	0
3.3414	12.802	-0.96025	-13.528	0	0	0	0
3.3582	12.821	-1.0066	-13.513	0	0	0	0
3.3802	12.843	-1.0626	-13.499	0	0	3.3478	12.754
3.4095	12.864	-1.1234	-13.489	0	0	0	0
3.4469	12.882	-1.1828	-13.482	0	0	0	0
3.491	12.891	-1.236	-13.48	0	0	0	0
3.5386	12.889	-1.2816	-13.481	0	0	0	0
3.5862	12.88	-1.3212	-13.482	0	0	0	0
3.6304	12.866	-1.3574	-13.482	0	0	0	0
3.6687	12.846	-1.3923	-13.478	0	0	0	0
3.6996	12.82	-1.4278	-13.467	0	0	0	0
3.7226	12.79	-1.4664	-13.448	0	0	0	0
3.7384	12.758	-1.5113	-13.42	0	0	0	0
3.7485	12.731	-1.5662	-13.386	0	0	0	0
3.7549	12.712	-1.6331	-13.349	0	0	0	0
3.7596	12.706	-1.7111	-13.312	0	0	0	0
3.7636	12.715	-1.7959	-13.28	0	0	0	0
3.7669	12.741	-1.8818	-13.256	0	0	0	0
3.7684	12.784	-1.9636	-13.238	0	0	0	0
3.7649	12.84	-2.0384	-13.224	0	0	0	0
3.7523	12.901	-2.1052	-13.209	0	0	0	0
3.7258	12.956	-2.1649	-13.193	0	0	0	0
3.6828	12.997	-2.2192	-13.174	0	0	0	0
3.623	13.021	-2.2701	-13.154	0	0	0	0
3.5485	13.029	-2.32	-13.133	0	0	0	0
3.4633	13.023	-2.3723	-13.111	0	0	0	0
3.372	13.006	-2.4307	-13.088	0	0	0	0
3.2789	12.985	-2.4986	-13.063	3.2966	12.963	0	0
3.1867	12.965	-2.5772	-13.035	0	0	0	0
3.0979	12.951	-2.6653	-13.003	0	0	0	0
3.0152	12.946	-2.7598	-12.968	0	0	0	0
2.9406	12.951	-2.8567	-12.93	0	0	0	0
2.8745	12.961	-2.9517	-12.889	0	0	0	0
2.8159	12.97	-3.0411	-12.848	0	0	0	0
2.7629	12.968	-3.1227	-12.808	0	0	0	0
2.7132	12.949	-3.1963	-12.769	0	0	0	0
2.6638	12.911	-3.2636	-12.734	0	0	0	0
2.6126	12.858	-3.3262	-12.704	0	0	0	0
2.5594	12.802	-3.3852	-12.678	0	0	0	0
2.5056	12.76	-3.4404	-12.654	0	0	0	0
2.4526	12.745	-3.4916	-12.63	0	0	0	0
2.4012	12.762	-3.5377	-12.604	0	0	0	0
2.3522	12.809	-3.5776	-12.578	0	0	0	0
2.3068	12.876	-3.611	-12.554	0	0	0	0
2.2661	12.948	-3.6401	-12.531	0	0	0	0
2.2307	13.014	-3.669	-12.508	0	0	-3.6326	-12.501
2.2001	13.063	-3.7018	-12.481	0	0	0	0
2.1719	13.093	-3.7405	-12.45	0	0	0	0
2.1434	13.107	-3.785	-12.417	0	0	0	0
2.1127	13.105	-3.8331	-12.39	0	0	0	0
2.0805	13.093	-3.8827	-12.372	0	0	0	0
2.0487	13.07	-3.9315	-12.368	0	0	0	0
2.0202	13.041	-3.977	-12.378	0	0	0	0
1.9972	13.006	-4.0172	-12.4	0	0	0	0
1.9817	12.97	-4.0503	-12.432	0	0	0	0
1.9753	12.94	-4.0759	-12.471	0	0	0	0
1.9794	12.917	-4.0946	-12.511	0	0	0	0
1.9955	12.905	-4.1078	-12.55	0	0	0	0
2.0241	12.9	-4.1172	-12.588	0	0	0	0
2.0644	12.902	-4.1241	-12.622	0	0	0	0
2.1132	12.908	-4.1283	-12.656	0	0	0	0
2.1668	12.917	-4.1278	-12.69	0	0	0	0
2.2215	12.928	-4.1187	-12.725	0	0	0	0
2.275	12.941	-4.0964	-12.761	0	0	0	0
2.3261	12.958	-4.0573	-12.796	0	0	0	0
2.3751	12.981	-4.0003	-12.83	0	0	0	0
2.424	13.013	-3.9278	-12.861	0	0	0	0
2.4747	13.054	-3.8437	-12.89	0	0	0	0
2.5285	13.102	-3.7519	-12.917	0	0	0	0
2.5856	13.149	-3.6551	-12.947	0	0	0	0
2.6456	13.189	-3.5547	-12.983	0	0	0	0
2.7076	13.221	-3.4521	-13.026	0	0	0	0
2.7701	13.25	-3.3484	-13.074	0	0	0	0
2.8316	13.284	-3.2452	-13.125	0	0	0	0
2.8913	13.327	-3.144	-13.177	0	0	0	0
2.9496	13.382	-3.046	-13.228	0	0	0	0
3.0076	13.442	-2.9524	-13.276	2.9657	13.401	0	0
3.0661	13.502	-2.864	-13.32	0	0	0	0
3.1244	13.556	-2.781	-13.357	0	0	0	0
3.1817	13.604	-2.7023	-13.387	0	0	0	0
3.2363	13.645	-2.6261	-13.408	0	0	0	0
3.2869	13.678	-2.551	-13.421	0	0	0	0
3.3322	13.7	-2.4759	-13.429	0	0	0	0
3.3715	13.71	-2.3998	-13.431	0	0	0	0
3.4038	13.71	-2.3213	-13.431	0	0	0	0
3.4286	13.704	-2.2395	-13.43	0	0	0	0
3.4461	13.694	-2.154	-13.433	0	0	0	0
3.4575	13.685	-2.0649	-13.438	0	0	0	0
3.4653	13.682	-1.9735	-13.446	0	0	0	0
3.4727	13.69	-1.8811	-13.456	0	0	0	0
3.4831	13.712	-1.7895	-13.469	0	0	0	0
3.4993	13.748	-1.7007	-13.486	0	0	3.4636	13.661
3.5225	13.793	-1.6176	-13.509	0	0	0	0
3.5516	13.84	-1.5428	-13.537	0	0	0	0
3.5832	13.876	-1.4777	-13.57	0	0	0	0
3.6127	13.898	-1.4231	-13.607	0	0	0	0
3.6362	13.906	-1.3799	-13.642	0	0	0	0
3.652	13.905	-1.3485	-13.669	0	0	0	0
3.6604	13.896	-1.3274	-13.685	0	0	0	0
3.663	13.881	-1.3126	-13.686	0	0	0	0
3.6616	13.856	-1.2981	-13.673	0	0	0	0
3.6579	13.82	-1.2759	-13.648	0	0	0	0
3.6525	13.771	-1.237	-13.614	0	0	0	0
3.6447	13.712	-1.1732	-13.578	0	0	0	0
3.6328	13.649	-1.0805	-13.546	0	0	0	0
3.6146	13.589	-0.96034	-13.52	0	0	0	0
3.5877	13.542	-0.81808	-13.503	0	0	0	0
3.5508	13.513	-0.66012	-13.491	0	0	0	0
3.5044	13.501	-0.49227	-13.482	0	0	0	0
3.4511	13.502	-0.31939	-13.476	0	0	0	0
3.3953	13.507	-0.14563	-13.472	0	0	0	0
3.3409	13.505	0.026027	-13.472	0	0	0	0
3.2901	13.489	0.19441	-13.483	0	0	0	0
3.2429	13.457	0.35942	-13.508	0	0	0	0
3.1979	13.413	0.52053	-13.551	0	0	0	0
3.1532	13.365	0.67659	-13.615	0	0	0	0
3.1083	13.321	0.82722	-13.697	0	0	0	0
3.0647	13.287	0.97394	-13.791	0	0	0	0
3.0256	13.262	1.1193	-13.89	0	0	0	0
2.9943	13.246	1.2649	-13.985	0	0	0	0
2.9723	13.234	1.4105	-14.072	0	0	0	0
2.9585	13.221	1.5547	-14.146	0	0	0	0
