## Supplementary material for "How to control unpredictable others in court-net sports": International match data: n7_2_3.txt

-0.6653	11.942	3.1989	-11.792	0	0	-0.68034	12.071
-0.7122	12.169	3.1839	-11.757	0	0	0	0
-0.75589	12.315	3.1603	-11.72	0	0	0	0
-0.79905	12.389	3.1274	-11.688	0	0	0	0
-0.84414	12.4	3.0863	-11.665	0	0	0	0
-0.89116	12.355	3.0408	-11.654	0	0	0	0
-0.93744	12.259	2.9964	-11.655	0	0	0	0
-0.97966	12.121	2.957	-11.666	0	0	0	0
-1.0154	11.965	2.9244	-11.685	0	0	0	0
-1.0429	11.82	2.8978	-11.708	0	0	0	0
-1.0606	11.711	2.8761	-11.73	0	0	0	0
-1.0671	11.646	2.8579	-11.746	0	0	0	0
-1.0616	11.618	2.8414	-11.751	0	0	0	0
-1.0442	11.615	2.8244	-11.744	2.8212	-11.728	0	0
-1.016	11.626	2.8037	-11.725	0	0	0	0
-0.97936	11.645	2.7756	-11.694	0	0	0	0
-0.93729	11.667	2.7369	-11.652	0	0	0	0
-0.89255	11.689	2.6865	-11.602	0	0	0	0
-0.84704	11.711	2.6262	-11.549	0	0	0	0
-0.80174	11.733	2.5604	-11.496	0	0	0	0
-0.75729	11.753	2.4945	-11.45	0	0	0	0
-0.71454	11.774	2.4341	-11.413	0	0	0	0
-0.67478	11.795	2.3831	-11.388	0	0	0	0
-0.63936	11.82	2.344	-11.374	0	0	0	0
-0.60895	11.849	2.3168	-11.369	0	0	0	0
-0.58297	11.88	2.2995	-11.369	0	0	0	0
-0.55937	11.913	2.2885	-11.37	0	0	0	0
-0.53529	11.947	2.2799	-11.37	0	0	0	0
-0.50825	11.988	2.2705	-11.366	0	0	0	0
-0.47692	12.039	2.2576	-11.358	0	0	0	0
-0.441	12.105	2.2396	-11.344	0	0	0	0
-0.40076	12.184	2.2154	-11.327	0	0	2.2246	-11.328
-0.35692	12.269	2.1847	-11.311	0	0	0	0
-0.31019	12.352	2.1473	-11.303	0	0	0	0
-0.26096	12.424	2.1043	-11.308	0	0	0	0
-0.20968	12.479	2.057	-11.333	0	0	0	0
-0.15775	12.515	2.0078	-11.376	0	0	0	0
-0.10797	12.532	1.959	-11.434	0	0	0	0
-0.063478	12.531	1.9124	-11.502	0	0	0	0
-0.025539	12.516	1.8679	-11.575	0	0	0	0
0.007397	12.491	1.8237	-11.648	0	0	0	0
0.038817	12.465	1.7762	-11.72	0	0	0	0
0.072966	12.446	1.7219	-11.792	0	0	0	0
0.1139	12.441	1.6581	-11.863	0	0	0	0
0.1642	12.453	1.5836	-11.932	0	0	0	0
0.22362	12.479	1.4986	-12.001	0	0	0	0
0.28907	12.512	1.405	-12.072	0	0	0	0
0.3567	12.544	1.3061	-12.145	0	0	0	0
0.42491	12.575	1.2061	-12.219	0	0	0	0
0.49604	12.607	1.109	-12.292	0	0	0	0
0.57529	12.642	1.0171	-12.361	0	0	0	0
0.66781	12.68	0.93081	-12.427	0	0	0	0
0.77567	12.723	0.85007	-12.492	0	0	0	0
0.89723	12.77	0.77433	-12.557	0	0	0	0
1.0288	12.817	0.70278	-12.624	0	0	0	0
1.1659	12.862	0.63457	-12.693	0	0	0	0
1.3033	12.902	0.56914	-12.762	0	0	0	0
1.4347	12.936	0.5065	-12.828	0	0	0	0
1.5542	12.961	0.44749	-12.89	1.5802	12.948	0	0
1.6582	12.976	0.39344	-12.944	0	0	0	0
1.7455	12.979	0.34554	-12.989	0	0	0	0
1.8177	12.976	0.30447	-13.026	0	0	0	0
1.8774	12.972	0.27001	-13.054	0	0	0	0
1.9267	12.975	0.2411	-13.077	0	0	0	0
1.9661	12.988	0.21634	-13.095	0	0	0	0
1.9953	13.009	0.19487	-13.11	0	0	0	0
2.0146	13.033	0.17672	-13.124	0	0	0	0
2.0259	13.053	0.16239	-13.136	0	0	0	0
2.0324	13.068	0.15212	-13.146	0	0	0	0
2.0373	13.078	0.14565	-13.158	0	0	0	0
2.0432	13.08	0.14236	-13.174	0	0	0	0
2.0522	13.077	0.14181	-13.199	0	0	0	0
2.0649	13.066	0.14385	-13.235	0	0	2.0667	13.018
2.0806	13.049	0.14854	-13.28	0	0	0	0
2.0985	13.026	0.15576	-13.332	0	0	0	0
2.1166	12.999	0.16485	-13.386	0	0	0	0
2.133	12.974	0.17447	-13.438	0	0	0	0
2.1465	12.951	0.18301	-13.485	0	0	0	0
2.1572	12.93	0.18937	-13.525	0	0	0	0
2.1667	12.907	0.19315	-13.555	0	0	0	0
2.177	12.881	0.19388	-13.575	0	0	0	0
2.1896	12.85	0.18993	-13.585	0	0	0	0
2.2051	12.816	0.17783	-13.586	0	0	0	0
2.2217	12.784	0.15266	-13.578	0	0	0	0
2.236	12.758	0.10906	-13.563	0	0	0	0
2.2439	12.743	0.042944	-13.54	0	0	0	0
2.2426	12.742	-0.047088	-13.515	0	0	0	0
2.2314	12.759	-0.15905	-13.491	0	0	0	0
2.2114	12.791	-0.28774	-13.476	0	0	0	0
2.1844	12.827	-0.42563	-13.474	0	0	0	0
2.1524	12.856	-0.5645	-13.488	0	0	0	0
2.1176	12.87	-0.69694	-13.515	0	0	0	0
2.0824	12.867	-0.81791	-13.553	0	0	0	0
2.0493	12.848	-0.92609	-13.595	0	0	0	0
2.0199	12.82	-1.0234	-13.639	0	0	0	0
1.9952	12.789	-1.113	-13.682	0	0	0	0
1.9756	12.76	-1.1973	-13.724	0	0	0	0
1.9606	12.733	-1.2792	-13.763	0	0	0	0
1.9491	12.707	-1.3617	-13.8	0	0	0	0
1.9393	12.679	-1.4473	-13.838	-1.3759	-13.767	0	0
1.9293	12.649	-1.5353	-13.878	0	0	0	0
1.9184	12.617	-1.6229	-13.923	0	0	0	0
1.907	12.59	-1.7062	-13.975	0	0	0	0
1.8963	12.568	-1.7819	-14.031	0	0	0	0
1.8871	12.555	-1.8472	-14.088	0	0	0	0
1.8789	12.547	-1.9015	-14.139	0	0	0	0
1.871	12.544	-1.9458	-14.176	0	0	0	0
1.8622	12.543	-1.9834	-14.198	0	0	0	0
1.8522	12.542	-2.0187	-14.205	0	0	0	0
1.8414	12.541	-2.0555	-14.2	0	0	-2.0213	-14.169
1.831	12.537	-2.0958	-14.19	0	0	0	0
1.8221	12.53	-2.1398	-14.178	0	0	0	0
1.8156	12.518	-2.1864	-14.172	0	0	0	0
1.8113	12.502	-2.2341	-14.175	0	0	0	0
1.8085	12.481	-2.2823	-14.193	0	0	0	0
1.8066	12.462	-2.3313	-14.229	0	0	0	0
1.8049	12.451	-2.3816	-14.287	0	0	0	0
1.8037	12.456	-2.4325	-14.366	0	0	0	0
1.8045	12.481	-2.4829	-14.461	0	0	0	0
1.8103	12.522	-2.5314	-14.564	0	0	0	0
1.8248	12.571	-2.5771	-14.666	0	0	0	0
1.8515	12.622	-2.62	-14.757	0	0	0	0
1.8931	12.667	-2.6609	-14.833	0	0	0	0
1.9507	12.704	-2.7003	-14.889	0	0	0	0
2.0227	12.733	-2.7377	-14.924	0	0	0	0
2.1052	12.754	-2.7715	-14.939	0	0	0	0
2.193	12.769	-2.7994	-14.936	0	0	0	0
2.281	12.782	-2.8176	-14.917	0	0	0	0
2.3653	12.794	-2.8212	-14.887	0	0	0	0
2.4431	12.808	-2.8062	-14.847	0	0	0	0
2.514	12.827	-2.771	-14.803	0	0	0	0
2.5785	12.854	-2.7175	-14.76	0	0	0	0
2.6374	12.892	-2.6498	-14.723	0	0	0	0
2.6898	12.943	-2.5727	-14.695	0	0	0	0
2.7344	13.001	-2.49	-14.677	0	0	0	0
2.7702	13.063	-2.4044	-14.667	0	0	0	0
2.7965	13.119	-2.3178	-14.658	0	0	0	0
2.8136	13.163	-2.2321	-14.644	0	0	0	0
2.823	13.194	-2.1492	-14.617	2.8091	13.148	0	0
2.8267	13.212	-2.0716	-14.574	0	0	0	0
2.8267	13.219	-2.0019	-14.515	0	0	0	0
2.8244	13.218	-1.9418	-14.442	0	0	0	0
2.8209	13.213	-1.8916	-14.358	0	0	0	0
2.8169	13.206	-1.8506	-14.269	0	0	0	0
2.813	13.199	-1.8171	-14.182	0	0	0	0
2.8098	13.194	-1.7888	-14.1	0	0	0	0
2.8085	13.196	-1.7633	-14.024	0	0	0	0
2.8111	13.209	-1.7393	-13.951	0	0	0	0
2.8201	13.238	-1.7171	-13.879	0	0	0	0
2.8385	13.289	-1.6981	-13.803	0	0	0	0
2.8686	13.363	-1.6843	-13.724	0	0	2.8093	13.151
2.9114	13.457	-1.6771	-13.645	0	0	0	0
2.9644	13.564	-1.677	-13.57	0	0	0	0
3.0231	13.676	-1.6831	-13.505	0	0	0	0
3.0824	13.784	-1.6933	-13.451	0	0	0	0
3.1381	13.875	-1.7052	-13.408	0	0	0	0
3.187	13.936	-1.717	-13.375	0	0	0	0
3.2271	13.96	-1.7281	-13.349	0	0	0	0
3.2579	13.956	-1.7389	-13.325	0	0	0	0
3.2801	13.937	-1.7508	-13.299	0	0	0	0
3.2945	13.915	-1.7666	-13.271	0	0	0	0
3.3022	13.893	-1.7907	-13.238	0	0	0	0
3.3045	13.87	-1.8283	-13.204	0	0	0	0
3.3028	13.846	-1.8829	-13.167	0	0	0	0
3.299	13.826	-1.9557	-13.128	0	0	0	0
3.2934	13.815	-2.0442	-13.087	0	0	0	0
3.2844	13.818	-2.1426	-13.047	0	0	0	0
3.2682	13.835	-2.2433	-13.01	0	0	0	0
3.2393	13.869	-2.3384	-12.977	0	0	0	0
3.1921	13.914	-2.4214	-12.952	0	0	0	0
3.1228	13.965	-2.4882	-12.934	0	0	0	0
3.0304	14.012	-2.5374	-12.924	0	0	0	0
2.9172	14.051	-2.571	-12.918	0	0	0	0
2.7878	14.079	-2.593	-12.911	0	0	0	0
2.6481	14.092	-2.6084	-12.9	0	0	0	0
2.5044	14.084	-2.6216	-12.881	0	0	0	0
2.3645	14.048	-2.6359	-12.854	0	0	0	0
2.2361	13.982	-2.6534	-12.82	-2.609	-12.766	0	0
2.124	13.892	-2.6744	-12.781	0	0	0	0
2.0291	13.789	-2.6977	-12.741	0	0	0	0
1.9502	13.682	-2.722	-12.701	0	0	0	0
1.8857	13.579	-2.7461	-12.665	0	0	0	0
1.8351	13.489	-2.7685	-12.635	0	0	0	0
1.7968	13.419	-2.7882	-12.615	0	0	0	0
1.7674	13.369	-2.8041	-12.603	0	0	0	0
1.7423	13.339	-2.8158	-12.6	0	0	0	0
1.7169	13.323	-2.8234	-12.604	0	0	0	0
1.6881	13.323	-2.8278	-12.615	0	0	0	0
1.6543	13.337	-2.8302	-12.63	0	0	0	0
1.6158	13.371	-2.8325	-12.65	0	0	0	0
1.574	13.427	-2.8365	-12.672	0	0	0	0
1.5316	13.507	-2.844	-12.692	0	0	0	0
1.4912	13.608	-2.8554	-12.71	0	0	-2.8095	-12.658
1.455	13.722	-2.8697	-12.723	0	0	0	0
1.4238	13.836	-2.8841	-12.732	0	0	0	0
1.3971	13.939	-2.8958	-12.737	0	0	0	0
1.3738	14.018	-2.9037	-12.739	0	0	0	0
1.3531	14.071	-2.9085	-12.739	0	0	0	0
1.3344	14.094	-2.9118	-12.74	0	0	0	0
1.3171	14.089	-2.9153	-12.744	0	0	0	0
1.2998	14.064	-2.92	-12.752	0	0	0	0
1.2793	14.026	-2.9254	-12.765	0	0	0	0
1.25	13.981	-2.9295	-12.785	0	0	0	0
1.2054	13.932	-2.9288	-12.809	0	0	0	0
1.1396	13.879	-2.9194	-12.837	0	0	0	0
1.0488	13.827	-2.8979	-12.866	0	0	0	0
0.93318	13.78	-2.8623	-12.893	0	0	0	0
0.79643	13.743	-2.8126	-12.918	0	0	0	0
0.64526	13.722	-2.7508	-12.939	0	0	0	0
0.48748	13.721	-2.6794	-12.957	0	0	0	0
0.32961	13.738	-2.6001	-12.975	0	0	0	0
0.17554	13.766	-2.5136	-12.995	0	0	0	0
0.027393	13.795	-2.4207	-13.018	0	0	0	0
-0.11264	13.817	-2.323	-13.045	0	0	0	0
-0.2421	13.83	-2.2221	-13.075	0	0	0	0
-0.35978	13.833	-2.12	-13.11	-0.39804	13.801	0	0
-0.46671	13.83	-2.0191	-13.148	0	0	0	0
-0.56475	13.828	-1.922	-13.185	0	0	0	0
-0.65423	13.832	-1.8306	-13.218	0	0	0	0
-0.73342	13.85	-1.7459	-13.242	0	0	0	0
-0.80024	13.882	-1.6674	-13.258	0	0	0	0
-0.85431	13.925	-1.5935	-13.267	0	0	0	0
-0.89728	13.97	-1.5222	-13.272	0	0	0	0
-0.93183	14.011	-1.4519	-13.273	0	0	0	0
-0.96068	14.045	-1.3816	-13.27	0	0	0	0
-0.9862	14.072	-1.3109	-13.264	0	0	0	0
-1.0102	14.095	-1.2396	-13.256	0	0	-1.0001	14.045
-1.0337	14.123	-1.1675	-13.249	0	0	0	0
-1.0575	14.162	-1.0945	-13.248	0	0	0	0
-1.0824	14.218	-1.0217	-13.257	0	0	0	0
-1.1089	14.289	-0.95086	-13.279	0	0	0	0
-1.1379	14.369	-0.88399	-13.313	0	0	0	0
-1.1698	14.443	-0.82249	-13.358	0	0	0	0
-1.2044	14.5	-0.76748	-13.406	0	0	0	0
-1.2408	14.53	-0.71957	-13.45	0	0	0	0
-1.277	14.533	-0.67834	-13.485	0	0	0	0
-1.3103	14.514	-0.64225	-13.506	0	0	0	0
-1.337	14.484	-0.60908	-13.515	0	0	0	0
-1.3541	14.453	-0.57565	-13.512	0	0	0	0
-1.3601	14.431	-0.53775	-13.499	0	0	0	0
-1.3553	14.423	-0.49113	-13.478	0	0	0	0
-1.3412	14.43	-0.43325	-13.452	0	0	0	0
-1.3198	14.45	-0.36439	-13.425	0	0	0	0
-1.2929	14.479	-0.28746	-13.4	0	0	0	0
-1.2608	14.51	-0.20717	-13.378	0	0	0	0
-1.2225	14.533	-0.1288	-13.357	0	0	0	0
-1.1764	14.544	-0.056277	-13.332	0	0	0	0
-1.1215	14.54	0.009099	-13.301	0	0	0	0
-1.0576	14.521	0.068376	-13.262	0	0	0	0
-0.98536	14.488	0.12397	-13.218	0	0	0	0
-0.90545	14.446	0.17828	-13.172	0	0	0	0
-0.81812	14.403	0.23221	-13.127	0	0	0	0
-0.724	14.363	0.28474	-13.084	0	0	0	0
-0.62465	14.326	0.33438	-13.042	0	0	0	0
-0.52291	14.287	0.38137	-12.999	0	0	0	0
-0.42265	14.239	0.42829	-12.949	0.40198	-12.992	0	0
-0.32782	14.176	0.47851	-12.89	0	0	0	0
-0.24166	14.095	0.53404	-12.822	0	0	0	0
-0.16682	14	0.59451	-12.75	0	0	0	0
-0.10522	13.897	0.65771	-12.678	0	0	0	0
-0.057504	13.794	0.72078	-12.608	0	0	0	0
-0.022678	13.697	0.78085	-12.541	0	0	0	0
0.001745	13.608	0.8352	-12.477	0	0	0	0
0.018931	13.534	0.88224	-12.417	0	0	0	0
0.031541	13.478	0.92215	-12.361	0	0	0	0
0.041349	13.444	0.95644	-12.307	0	0	0	0
0.0497	13.434	0.98652	-12.254	0	0	0.99101	-12.277
0.057685	13.445	1.0132	-12.2	0	0	0	0
0.065806	13.474	1.0368	-12.146	0	0	0	0
0.073883	13.515	1.0578	-12.094	0	0	0	0
0.0815	13.558	1.0762	-12.043	0	0	0	0
0.088424	13.597	1.0921	-11.996	0	0	0	0
0.094632	13.628	1.1055	-11.952	0	0	0	0
0.10031	13.647	1.1161	-11.915	0	0	0	0
0.10596	13.651	1.1241	-11.886	0	0	0	0
0.11234	13.644	1.1294	-11.865	0	0	0	0
0.12019	13.631	1.1326	-11.851	0	0	0	0
0.13026	13.621	1.134	-11.843	0	0	0	0
0.14355	13.62	1.134	-11.839	0	0	0	0
0.16153	13.631	1.1323	-11.838	0	0	0	0
0.1862	13.655	1.1285	-11.844	0	0	0	0
0.21946	13.687	1.1218	-11.857	0	0	0	0
0.26183	13.713	1.1116	-11.884	0	0	0	0
0.31179	13.719	1.0968	-11.926	0	0	0	0
0.36691	13.698	1.0762	-11.987	0	0	0	0
0.42534	13.646	1.0484	-12.062	0	0	0	0
0.48601	13.564	1.0127	-12.143	0	0	0	0
0.54804	13.454	0.96896	-12.218	0	0	0	0
0.61052	13.319	0.91834	-12.28	0	0	0	0
0.67316	13.163	0.86264	-12.328	0	0	0	0
0.73672	12.99	0.80401	-12.364	0	0	0	0
0.80251	12.797	0.74437	-12.394	0	0	0	0
0.87148	12.59	0.68533	-12.422	0	0	0	0
0.94353	12.373	0.62811	-12.451	0	0	0	0
1.0175	12.16	0.5731	-12.481	0	0	0	0
1.0921	11.963	0.51963	-12.511	0	0	0	0
1.166	11.791	0.46608	-12.542	0	0	0	0
1.2381	11.647	0.41071	-12.576	0	0	0	0
1.3074	11.526	0.3529	-12.615	0	0	0	0
1.3722	11.419	0.2937	-12.658	0	0	0	0
1.4314	11.316	0.23528	-12.703	0	0	0	0
1.4848	11.208	0.18066	-12.748	0	0	0	0
1.5333	11.089	0.1335	-12.789	0	0	0	0
1.5781	10.954	0.09687	-12.823	0	0	0	0
1.621	10.804	0.072031	-12.845	0	0	0	0
1.6636	10.639	0.058002	-12.854	0	0	0	0
1.7068	10.462	0.051957	-12.847	0	0	0	0
1.7506	10.276	0.050497	-12.824	0	0	0	0
1.795	10.083	0.051213	-12.788	0	0	0	0
1.8398	9.8825	0.05334	-12.743	0	0	0	0
1.8847	9.6746	0.057065	-12.694	0	0	0	0
1.9298	9.4628	0.062578	-12.642	0	0	0	0
1.9747	9.2524	0.069731	-12.588	1.9596	9.1665	0	0
2.019	9.0485	0.077977	-12.532	0	0	0	0
2.0618	8.8536	0.086433	-12.476	0	0	0	0
2.1024	8.6667	0.094168	-12.419	0	0	0	0
2.1402	8.4838	0.10051	-12.359	0	0	0	0
2.175	8.3015	0.10518	-12.296	0	0	0	0
2.2069	8.1204	0.10804	-12.23	0	0	0	0
2.2363	7.943	0.10874	-12.164	0	0	0	0
2.2635	7.7695	0.10654	-12.1	0	0	0	0
2.2887	7.5991	0.10054	-12.039	0	0	0	0
2.3123	7.4327	0.090291	-11.984	0	0	2.3068	7.5714
2.3351	7.2737	0.076191	-11.934	0	0	0	0
2.3572	7.1272	0.059378	-11.891	0	0	0	0
2.3786	6.9971	0.041274	-11.854	0	0	0	0
2.3993	6.8841	0.023094	-11.824	0	0	0	0
2.4196	6.7876	0.005507	-11.801	0	0	0	0
2.4398	6.7057	-0.011315	-11.785	0	0	0	0
2.4602	6.6373	-0.027295	-11.774	0	0	0	0
2.4807	6.5822	-0.042455	-11.765	0	0	0	0
2.5018	6.5394	-0.057405	-11.755	0	0	0	0
2.5238	6.5067	-0.07335	-11.744	0	0	0	0
2.546	6.4821	-0.091433	-11.73	0	0	0	0
2.5662	6.4644	-0.11208	-11.713	0	0	0	0
2.5828	6.452	-0.13507	-11.693	0	0	0	0
2.5957	6.442	-0.16063	-11.671	0	0	0	0
2.6057	6.4313	-0.19043	-11.646	0	0	0	0
2.6146	6.4171	-0.22705	-11.618	0	0	0	0
2.6237	6.398	-0.27231	-11.587	0	0	0	0
2.6342	6.3755	-0.32598	-11.551	0	0	0	0
2.6477	6.3541	-0.38583	-11.511	0	0	0	0
2.6658	6.3389	-0.44875	-11.464	0	0	0	0
2.6897	6.3321	-0.5118	-11.409	0	0	0	0
2.7191	6.333	-0.57307	-11.345	0	0	0	0
2.7527	6.3399	-0.63203	-11.268	0	0	0	0
