## Supplementary material for "How to control unpredictable others in court-net sports": International match data: n7_2_4.txt

1.4527	12.571	-3.5623	-12.107	0	0	1.4591	12.608
1.4177	12.497	-3.552	-12.089	0	0	0	0
1.3797	12.399	-3.5387	-12.069	0	0	0	0
1.3398	12.281	-3.5241	-12.051	0	0	0	0
1.299	12.152	-3.5099	-12.036	0	0	0	0
1.2581	12.017	-3.4971	-12.027	0	0	0	0
1.218	11.887	-3.486	-12.024	0	0	0	0
1.18	11.769	-3.4768	-12.025	0	0	0	0
1.1455	11.669	-3.4702	-12.029	0	0	0	0
1.1164	11.587	-3.466	-12.034	0	0	0	0
1.0942	11.523	-3.4639	-12.038	0	0	0	0
1.0795	11.477	-3.4632	-12.04	0	0	0	0
1.071	11.451	-3.4631	-12.039	0	0	0	0
1.0656	11.448	-3.4627	-12.034	0	0	0	0
1.0594	11.467	-3.4611	-12.023	0	0	0	0
1.0488	11.508	-3.457	-12.006	0	0	0	0
1.0313	11.567	-3.4478	-11.983	0	0	0	0
1.0066	11.639	-3.4301	-11.955	0	0	0	0
0.97628	11.717	-3.3995	-11.921	-3.4346	-11.876	0	0
0.94318	11.795	-3.3525	-11.879	0	0	0	0
0.90997	11.866	-3.2879	-11.83	0	0	0	0
0.87846	11.93	-3.2075	-11.774	0	0	0	0
0.84991	11.986	-3.1162	-11.719	0	0	0	0
0.82519	12.036	-3.0213	-11.673	0	0	0	0
0.80462	12.081	-2.9317	-11.64	0	0	0	0
0.78807	12.124	-2.8542	-11.623	0	0	0	0
0.77548	12.162	-2.7927	-11.618	0	0	0	0
0.76721	12.198	-2.7485	-11.621	0	0	0	0
0.76402	12.233	-2.7203	-11.627	0	0	0	0
0.76687	12.273	-2.705	-11.633	0	0	0	0
0.77639	12.322	-2.6979	-11.634	0	0	0	0
0.79276	12.381	-2.6939	-11.629	0	0	0	0
0.81591	12.449	-2.6885	-11.615	0	0	-2.6936	-11.59
0.84546	12.523	-2.6779	-11.59	0	0	0	0
0.88	12.598	-2.6596	-11.558	0	0	0	0
0.91655	12.67	-2.6326	-11.521	0	0	0	0
0.95144	12.738	-2.5977	-11.484	0	0	0	0
0.98196	12.806	-2.5559	-11.454	0	0	0	0
1.0069	12.874	-2.5084	-11.438	0	0	0	0
1.0259	12.938	-2.4551	-11.44	0	0	0	0
1.0392	12.993	-2.3954	-11.464	0	0	0	0
1.048	13.034	-2.3289	-11.51	0	0	0	0
1.0548	13.063	-2.2563	-11.572	0	0	0	0
1.0636	13.085	-2.1786	-11.643	0	0	0	0
1.0797	13.106	-2.0965	-11.717	0	0	0	0
1.1088	13.132	-2.0099	-11.788	0	0	0	0
1.1556	13.166	-1.9191	-11.857	0	0	0	0
1.2229	13.208	-1.8252	-11.923	0	0	0	0
1.3097	13.249	-1.73	-11.987	0	0	0	0
1.4116	13.279	-1.6356	-12.05	0	0	0	0
1.522	13.29	-1.5441	-12.113	0	0	0	0
1.6346	13.281	-1.4573	-12.174	0	0	0	0
1.7436	13.257	-1.377	-12.233	0	0	0	0
1.8445	13.225	-1.3043	-12.289	0	0	0	0
1.9347	13.192	-1.2394	-12.345	0	0	0	0
2.0147	13.166	-1.1814	-12.404	0	0	0	0
2.0877	13.151	-1.1288	-12.47	0	0	0	0
2.1598	13.15	-1.0799	-12.541	2.1098	13.049	0	0
2.2363	13.16	-1.0337	-12.615	0	0	0	0
2.3208	13.173	-0.99058	-12.685	0	0	0	0
2.4132	13.18	-0.95157	-12.747	0	0	0	0
2.5116	13.17	-0.91767	-12.801	0	0	0	0
2.6126	13.146	-0.88939	-12.847	0	0	0	0
2.7129	13.11	-0.86676	-12.887	0	0	0	0
2.8095	13.069	-0.84949	-12.919	0	0	0	0
2.8999	13.026	-0.83715	-12.946	0	0	0	0
2.9823	12.983	-0.82927	-12.971	0	0	0	0
3.0552	12.937	-0.82543	-12.998	0	0	0	0
3.1193	12.888	-0.82546	-13.029	0	0	0	0
3.1764	12.837	-0.82957	-13.064	0	0	0	0
3.228	12.788	-0.83819	-13.101	0	0	0	0
3.2737	12.746	-0.85162	-13.134	0	0	0	0
3.3122	12.719	-0.86986	-13.163	0	0	0	0
3.343	12.711	-0.89279	-13.188	0	0	0	0
3.3672	12.723	-0.91986	-13.207	0	0	3.3618	12.593
3.3876	12.751	-0.94973	-13.221	0	0	0	0
3.4079	12.789	-0.98038	-13.229	0	0	0	0
3.4316	12.83	-1.0097	-13.234	0	0	0	0
3.4617	12.869	-1.0365	-13.238	0	0	0	0
3.4995	12.905	-1.0605	-13.242	0	0	0	0
3.5446	12.937	-1.0825	-13.248	0	0	0	0
3.5947	12.967	-1.1034	-13.254	0	0	0	0
3.6455	12.986	-1.1247	-13.258	0	0	0	0
3.6914	12.984	-1.1476	-13.256	0	0	0	0
3.728	12.957	-1.1737	-13.249	0	0	0	0
3.7528	12.915	-1.206	-13.236	0	0	0	0
3.7663	12.877	-1.249	-13.22	0	0	0	0
3.7711	12.856	-1.3071	-13.199	0	0	0	0
3.7709	12.856	-1.3828	-13.175	0	0	0	0
3.7685	12.872	-1.4752	-13.152	0	0	0	0
3.7641	12.895	-1.5801	-13.134	0	0	0	0
3.7553	12.915	-1.6915	-13.123	0	0	0	0
3.7379	12.926	-1.8029	-13.122	0	0	0	0
3.708	12.926	-1.9094	-13.13	0	0	0	0
3.6636	12.92	-2.008	-13.145	0	0	0	0
3.6049	12.921	-2.0987	-13.164	0	0	0	0
3.5339	12.937	-2.1837	-13.186	0	0	0	0
3.4534	12.972	-2.2673	-13.209	0	0	0	0
3.3671	13.024	-2.355	-13.234	0	0	0	0
3.2794	13.085	-2.4517	-13.258	0	0	0	0
3.1945	13.148	-2.5605	-13.28	0	0	0	0
3.1147	13.207	-2.6816	-13.298	0	0	0	0
3.0408	13.257	-2.8131	-13.312	0	0	0	0
2.972	13.295	-2.951	-13.324	0	0	0	0
2.9068	13.317	-3.0897	-13.333	0	0	0	0
2.8436	13.317	-3.2252	-13.336	0	0	0	0
2.7825	13.296	-3.3568	-13.329	0	0	0	0
2.7251	13.257	-3.4862	-13.313	0	0	0	0
2.6733	13.213	-3.6151	-13.291	0	0	0	0
2.628	13.177	-3.7433	-13.271	0	0	0	0
2.5875	13.162	-3.8681	-13.258	-3.8781	-13.122	0	0
2.5494	13.169	-3.9864	-13.255	0	0	0	0
2.5112	13.19	-4.0952	-13.26	0	0	0	0
2.4717	13.211	-4.1928	-13.269	0	0	0	0
2.4303	13.222	-4.2785	-13.279	0	0	0	0
2.3875	13.217	-4.3533	-13.29	0	0	0	0
2.3446	13.201	-4.4189	-13.299	0	0	0	0
2.303	13.181	-4.4784	-13.307	0	0	0	0
2.2637	13.16	-4.5354	-13.314	0	0	0	0
2.2279	13.141	-4.5935	-13.318	0	0	0	0
2.1955	13.121	-4.6559	-13.318	0	0	0	0
2.1654	13.095	-4.7244	-13.312	0	0	-4.6336	-13.285
2.135	13.056	-4.7991	-13.299	0	0	0	0
2.1019	13	-4.8774	-13.283	0	0	0	0
2.0663	12.924	-4.9551	-13.265	0	0	0	0
2.0308	12.833	-5.0284	-13.251	0	0	0	0
1.9999	12.742	-5.0941	-13.244	0	0	0	0
1.9767	12.663	-5.1498	-13.245	0	0	0	0
1.9624	12.606	-5.1951	-13.254	0	0	0	0
1.9571	12.574	-5.2316	-13.27	0	0	0	0
1.9612	12.564	-5.2627	-13.287	0	0	0	0
1.9758	12.571	-5.2921	-13.305	0	0	0	0
2.0023	12.592	-5.3225	-13.323	0	0	0	0
2.0417	12.62	-5.3556	-13.342	0	0	0	0
2.0929	12.654	-5.3917	-13.365	0	0	0	0
2.153	12.693	-5.4305	-13.395	0	0	0	0
2.2183	12.742	-5.471	-13.431	0	0	0	0
2.285	12.8	-5.5112	-13.473	0	0	0	0
2.3494	12.862	-5.5484	-13.517	0	0	0	0
2.4087	12.917	-5.5789	-13.56	0	0	0	0
2.4615	12.958	-5.5979	-13.596	0	0	0	0
2.5073	12.982	-5.6002	-13.621	0	0	0	0
2.5463	12.993	-5.581	-13.632	0	0	0	0
2.5797	12.996	-5.5375	-13.63	0	0	0	0
2.6092	12.996	-5.4701	-13.62	2.6209	12.961	0	0
2.6371	12.999	-5.3826	-13.608	0	0	0	0
2.6655	13.012	-5.2814	-13.598	0	0	0	0
2.6963	13.038	-5.172	-13.594	0	0	0	0
2.7302	13.074	-5.0578	-13.593	0	0	0	0
2.7673	13.116	-4.9402	-13.596	0	0	0	0
2.8059	13.156	-4.8198	-13.6	0	0	0	0
2.8436	13.189	-4.6984	-13.601	0	0	0	0
2.8784	13.215	-4.5793	-13.597	0	0	0	0
2.9091	13.236	-4.4664	-13.586	0	0	0	0
2.9356	13.255	-4.3618	-13.568	0	0	0	0
2.9597	13.273	-4.2644	-13.546	0	0	0	0
2.9849	13.292	-4.1701	-13.524	0	0	0	0
3.0144	13.31	-4.0731	-13.504	0	0	2.9526	13.187
3.0496	13.32	-3.9682	-13.489	0	0	0	0
3.0892	13.316	-3.8524	-13.481	0	0	0	0
3.1297	13.294	-3.7264	-13.482	0	0	0	0
3.1672	13.256	-3.5936	-13.489	0	0	0	0
3.1979	13.203	-3.4598	-13.499	0	0	0	0
3.2183	13.143	-3.3307	-13.506	0	0	0	0
3.2264	13.08	-3.2102	-13.507	0	0	0	0
3.222	13.026	-3.0984	-13.5	0	0	0	0
3.2079	12.986	-2.9926	-13.484	0	0	0	0
3.1884	12.967	-2.8892	-13.457	0	0	0	0
3.1667	12.969	-2.7841	-13.417	0	0	0	0
3.144	12.988	-2.6741	-13.361	0	0	0	0
3.1203	13.016	-2.5566	-13.293	0	0	0	0
3.0945	13.042	-2.4312	-13.217	0	0	0	0
3.0649	13.065	-2.3	-13.137	0	0	0	0
3.0293	13.084	-2.1667	-13.062	0	0	0	0
2.9856	13.101	-2.0352	-12.996	0	0	0	0
2.9337	13.118	-1.9085	-12.939	0	0	0	0
2.8755	13.135	-1.7884	-12.888	0	0	0	0
2.8147	13.149	-1.6756	-12.836	0	0	0	0
2.7552	13.159	-1.5701	-12.777	0	0	0	0
2.7002	13.166	-1.4718	-12.708	0	0	0	0
2.6509	13.169	-1.3803	-12.628	0	0	0	0
2.6062	13.169	-1.2951	-12.543	0	0	0	0
2.5634	13.167	-1.215	-12.454	0	0	0	0
2.5182	13.163	-1.1381	-12.366	0	0	0	0
2.4654	13.158	-1.0614	-12.277	0	0	0	0
2.4	13.151	-0.98157	-12.185	0	0	0	0
2.3186	13.142	-0.89659	-12.088	0	0	0	0
2.2208	13.131	-0.80593	-11.984	0	0	0	0
2.1088	13.115	-0.71057	-11.873	0	0	0	0
1.9858	13.092	-0.61294	-11.754	0	0	0	0
1.8564	13.057	-0.51619	-11.627	0	0	0	0
1.7268	13.009	-0.42235	-11.499	0	0	0	0
1.6045	12.954	-0.33126	-11.381	0	0	0	0
1.4958	12.902	-0.24134	-11.281	0	0	0	0
1.4039	12.863	-0.15144	-11.201	0	0	0	0
1.3284	12.841	-0.061968	-11.139	-0.033225	-11.088	0	0
1.2673	12.831	0.025728	-11.092	0	0	0	0
1.2179	12.832	0.11137	-11.057	0	0	0	0
1.1771	12.84	0.19684	-11.028	0	0	0	0
1.1402	12.853	0.28498	-11.001	0	0	0	0
1.1021	12.874	0.3773	-10.968	0	0	0	0
1.0589	12.903	0.4722	-10.929	0	0	0	0
1.0091	12.942	0.56553	-10.886	0	0	0	0
0.95328	12.988	0.65284	-10.841	0	0	0	0
0.89283	13.034	0.73108	-10.799	0	0	0	0
0.8297	13.07	0.79851	-10.763	0	0	0.77082	-10.671
0.76611	13.089	0.85376	-10.737	0	0	0	0
0.70444	13.089	0.89598	-10.719	0	0	0	0
0.64711	13.076	0.9263	-10.706	0	0	0	0
0.5963	13.057	0.94835	-10.696	0	0	0	0
0.55321	13.043	0.96712	-10.685	0	0	0	0
0.51809	13.034	0.98733	-10.672	0	0	0	0
0.49031	13.03	1.0125	-10.654	0	0	0	0
0.46758	13.026	1.0449	-10.632	0	0	0	0
0.44513	13.015	1.0857	-10.603	0	0	0	0
0.41566	12.996	1.1343	-10.569	0	0	0	0
0.37071	12.972	1.1876	-10.534	0	0	0	0
0.30349	12.946	1.2398	-10.503	0	0	0	0
0.21125	12.923	1.2835	-10.481	0	0	0	0
0.095095	12.908	1.3128	-10.472	0	0	0	0
-0.041548	12.907	1.3252	-10.478	0	0	0	0
-0.19318	12.923	1.3222	-10.495	0	0	0	0
-0.35179	12.958	1.308	-10.519	0	0	0	0
-0.50874	13.011	1.2876	-10.548	0	0	0	0
-0.65756	13.072	1.2648	-10.585	0	0	0	0
-0.79456	13.128	1.2426	-10.632	0	0	0	0
-0.9174	13.171	1.2226	-10.693	0	0	0	0
-1.0244	13.197	1.2053	-10.768	0	0	0	0
-1.1145	13.207	1.1899	-10.857	-1.1482	13.151	0	0
-1.1872	13.207	1.1751	-10.957	0	0	0	0
-1.2432	13.201	1.1594	-11.069	0	0	0	0
-1.2844	13.192	1.1411	-11.189	0	0	0	0
-1.3137	13.183	1.1186	-11.315	0	0	0	0
-1.3344	13.175	1.0904	-11.44	0	0	0	0
-1.3495	13.169	1.0557	-11.559	0	0	0	0
-1.3615	13.165	1.0151	-11.669	0	0	0	0
-1.3721	13.161	0.97111	-11.766	0	0	0	0
-1.3831	13.159	0.92692	-11.851	0	0	0	0
-1.3948	13.156	0.88537	-11.92	0	0	0	0
-1.4064	13.154	0.84849	-11.977	0	0	0	0
-1.4167	13.153	0.81756	-12.025	0	0	0	0
-1.4246	13.152	0.79304	-12.068	0	0	0	0
-1.43	13.151	0.77473	-12.109	0	0	-1.427	13.097
-1.4329	13.151	0.76204	-12.152	0	0	0	0
-1.4333	13.151	0.75393	-12.202	0	0	0	0
-1.4308	13.151	0.74872	-12.26	0	0	0	0
-1.4246	13.152	0.74428	-12.322	0	0	0	0
-1.4138	13.154	0.73885	-12.389	0	0	0	0
-1.3979	13.156	0.73186	-12.459	0	0	0	0
-1.3774	13.159	0.7244	-12.529	0	0	0	0
-1.3546	13.161	0.71876	-12.595	0	0	0	0
-1.333	13.163	0.71669	-12.649	0	0	0	0
-1.3159	13.165	0.71725	-12.687	0	0	0	0
-1.3047	13.166	0.71591	-12.706	0	0	0	0
-1.2988	13.169	0.70551	-12.712	0	0	0	0
-1.2961	13.174	0.67845	-12.711	0	0	0	0
-1.2934	13.185	0.62912	-12.712	0	0	0	0
-1.2868	13.204	0.55572	-12.722	0	0	0	0
-1.2723	13.232	0.46079	-12.744	0	0	0	0
-1.2462	13.268	0.35012	-12.779	0	0	0	0
-1.206	13.307	0.23102	-12.825	0	0	0	0
-1.151	13.342	0.11024	-12.878	0	0	0	0
-1.0822	13.364	-0.007975	-12.936	0	0	0	0
-1.0021	13.369	-0.1227	-12.997	0	0	0	0
-0.91406	13.353	-0.23569	-13.06	0	0	0	0
-0.8214	13.315	-0.35009	-13.122	0	0	0	0
-0.72678	13.26	-0.46912	-13.183	0	0	0	0
-0.63234	13.198	-0.59465	-13.246	0	0	0	0
-0.54	13.14	-0.72663	-13.318	0	0	0	0
-0.45161	13.094	-0.86346	-13.407	0	0	0	0
-0.36874	13.064	-1.0028	-13.517	0	0	0	0
-0.29249	13.052	-1.1421	-13.651	0	0	0	0
-0.22363	13.049	-1.2795	-13.805	-1.3281	-13.712	0	0
-0.16243	13.047	-1.4146	-13.974	0	0	0	0
-0.1078	13.034	-1.5482	-14.146	0	0	0	0
-0.057342	13.004	-1.6808	-14.31	0	0	0	0
-0.00837	12.958	-1.8111	-14.456	0	0	0	0
0.040913	12.904	-1.9363	-14.58	0	0	0	0
0.091057	12.856	-2.0528	-14.682	0	0	0	0
0.14214	12.821	-2.1578	-14.765	0	0	0	0
0.1944	12.802	-2.2501	-14.835	0	0	-2.2857	-14.787
0.2478	12.797	-2.3306	-14.893	0	0	0	0
0.30192	12.797	-2.4016	-14.943	0	0	0	0
0.35674	12.793	-2.4651	-14.985	0	0	0	0
0.41272	12.774	-2.5219	-15.021	0	0	0	0
0.46965	12.729	-2.5728	-15.052	0	0	0	0
0.52593	12.652	-2.6187	-15.078	0	0	0	0
0.57919	12.549	-2.6606	-15.098	0	0	0	0
0.62726	12.433	-2.6991	-15.113	0	0	0	0
0.6686	12.318	-2.7349	-15.123	0	0	0	0
0.70184	12.215	-2.7692	-15.131	0	0	0	0
0.72558	12.131	-2.8029	-15.139	0	0	0	0
0.73855	12.071	-2.8367	-15.147	0	0	0	0
0.73972	12.035	-2.8706	-15.157	0	0	0	0
0.72796	12.018	-2.9042	-15.171	0	0	0	0
0.70209	12.015	-2.9367	-15.19	0	0	0	0
0.66122	12.019	-2.9665	-15.212	0	0	0	0
0.60527	12.025	-2.992	-15.237	0	0	0	0
0.53532	12.026	-3.0115	-15.261	0	0	0	0
0.45405	12.017	-3.0247	-15.282	0	0	0	0
0.36637	11.998	-3.0316	-15.297	0	0	0	0
0.2787	11.966	-3.0328	-15.308	0	0	0	0
0.19714	11.919	-3.0287	-15.312	0	0	0	0
0.12599	11.853	-3.0184	-15.306	0	0	0	0
0.06697	11.763	-3.0001	-15.286	0	0	0	0
0.019388	11.654	-2.9708	-15.248	0	0	0	0
-0.01859	11.537	-2.9279	-15.193	0	0	0	0
-0.04921	11.432	-2.8699	-15.122	0	0	0	0
-0.075952	11.356	-2.7977	-15.04	0	0	0	0
-0.10418	11.316	-2.7141	-14.956	0	0	0	0
-0.14011	11.311	-2.6232	-14.874	0	0	0	0
-0.18871	11.332	-2.5284	-14.799	0	0	0	0
-0.25166	11.368	-2.4318	-14.731	0	0	0	0
-0.32651	11.412	-2.3342	-14.669	0	0	0	0
-0.40772	11.467	-2.2353	-14.611	0	0	0	0
-0.48897	11.539	-2.1342	-14.552	0	0	0	0
-0.56544	11.633	-2.0308	-14.493	0	0	0	0
-0.63458	11.743	-1.9258	-14.433	0	0	0	0
-0.69564	11.858	-1.8209	-14.374	0	0	0	0
-0.74889	11.967	-1.7178	-14.318	0	0	0	0
-0.79493	12.063	-1.6183	-14.268	0	0	0	0
-0.83399	12.14	-1.5232	-14.227	0	0	0	0
-0.86626	12.193	-1.4324	-14.193	0	0	0	0
-0.89266	12.224	-1.343	-14.165	0	0	0	0
-0.91461	12.239	-1.2511	-14.138	0	0	0	0
-0.93288	12.241	-1.1536	-14.11	0	0	0	0
-0.94727	12.239	-1.0497	-14.076	-0.95992	12.182	0	0
-0.95707	12.237	-0.94136	-14.037	0	0	0	0
-0.962	12.239	-0.83157	-13.993	0	0	0	0
-0.96235	12.249	-0.72357	-13.949	0	0	0	0
-0.95885	12.267	-0.62064	-13.907	0	0	0	0
-0.95263	12.292	-0.52594	-13.871	0	0	0	0
-0.94522	12.321	-0.44203	-13.842	0	0	0	0
-0.93827	12.348	-0.37074	-13.818	0	0	0	0
-0.93286	12.369	-0.31321	-13.801	0	0	0	0
-0.92932	12.382	-0.26958	-13.787	0	0	0	0
-0.9274	12.389	-0.23871	-13.776	0	0	0	0
-0.9266	12.392	-0.21801	-13.764	0	0	0	0
-0.92629	12.395	-0.20389	-13.749	0	0	0	0
-0.92583	12.401	-0.19259	-13.728	0	0	0	0
-0.92464	12.412	-0.18109	-13.703	0	0	0	0
-0.9222	12.432	-0.16771	-13.676	0	0	-0.91918	12.347
-0.91822	12.459	-0.15253	-13.653	0	0	0	0
-0.9128	12.492	-0.13724	-13.637	0	0	0	0
-0.90663	12.524	-0.12403	-13.63	0	0	0	0
-0.90067	12.549	-0.11437	-13.633	0	0	0	0
-0.89556	12.564	-0.10853	-13.642	0	0	0	0
-0.89122	12.571	-0.10602	-13.654	0	0	0	0
-0.88698	12.574	-0.10588	-13.663	0	0	0	0
-0.88186	12.576	-0.10611	-13.662	0	0	0	0
-0.87501	12.58	-0.10261	-13.647	0	0	0	0
-0.86609	12.588	-0.089229	-13.617	0	0	0	0
-0.85563	12.601	-0.059658	-13.572	0	0	0	0
-0.84467	12.619	-0.010052	-13.516	0	0	0	0
-0.83377	12.64	0.059855	-13.453	0	0	0	0
-0.82227	12.657	0.14763	-13.388	0	0	0	0
-0.80863	12.666	0.24916	-13.324	0	0	0	0
-0.79152	12.663	0.35945	-13.262	0	0	0	0
-0.77087	12.651	0.47428	-13.203	0	0	0	0
-0.74826	12.635	0.59193	-13.145	0	0	0	0
-0.72577	12.622	0.71343	-13.085	0	0	0	0
-0.70443	12.612	0.84138	-13.022	0	0	0	0
-0.68392	12.606	0.97774	-12.958	0	0	0	0
-0.66378	12.604	1.1218	-12.894	0	0	0	0
-0.64441	12.604	1.2701	-12.834	0	0	0	0
-0.62721	12.606	1.4191	-12.777	0	0	0	0
-0.61354	12.607	1.5675	-12.726	0	0	0	0
-0.60342	12.608	1.7171	-12.679	0	0	0	0
-0.59517	12.609	1.8716	-12.633	0	0	0	0
-0.58587	12.613	2.0344	-12.583	0	0	0	0
-0.5722	12.622	2.2066	-12.527	0	0	0	0
-0.55112	12.638	2.3862	-12.464	0	0	0	0
-0.52043	12.664	2.5693	-12.397	0	0	0	0
-0.47889	12.701	2.7526	-12.328	0	0	0	0
-0.42673	12.747	2.9347	-12.257	0	0	0	0
-0.36648	12.799	3.1149	-12.188	0	0	0	0
-0.30296	12.855	3.2934	-12.122	0	0	0	0
-0.2418	12.914	3.4699	-12.061	0	0	0	0
-0.1876	12.974	3.6438	-12.006	0	0	0	0
-0.14259	13.033	3.813	-11.957	2.2695	-7.1262	0	0
-0.10676	13.089	3.9747	-11.915	0	0	0	0
-0.07928	13.14	4.1258	-11.88	0	0	0	0
-0.059642	13.179	4.2649	-11.849	0	0	0	0
-0.047344	13.2	4.3933	-11.822	0	0	0	0
-0.041561	13.194	4.515	-11.795	0	0	0	0
-0.041413	13.153	4.6339	-11.766	0	0	2.7126	-6.9192
-0.046368	13.076	4.7518	-11.733	0	0	0	0
-0.056269	12.965	4.8677	-11.699	0	0	0	0
-0.070894	12.835	4.9782	-11.663	0	0	0	0
-0.089126	12.707	5.0798	-11.627	0	0	0	0
-0.10859	12.596	5.1694	-11.592	0	0	0	0
-0.12659	12.507	5.2454	-11.56	0	0	0	0
-0.14158	12.435	5.3081	-11.532	0	0	0	0
-0.15345	12.376	5.36	-11.509	0	0	0	0
-0.16335	12.329	5.4047	-11.489	0	0	0	0
-0.17413	12.292	5.4451	-11.47	0	0	0	0
-0.19104	12.268	5.4831	-11.448	0	0	0	0
-0.22112	12.26	5.5196	-11.42	0	0	0	0
-0.27101	12.266	5.5546	-11.381	0	0	0	0
-0.34437	12.282	5.5879	-11.331	0	0	0	0
-0.44061	12.295	5.6186	-11.272	0	0	0	0
-0.55588	12.296	5.6462	-11.21	0	0	0	0
-0.6848	12.278	5.6711	-11.151	0	0	0	0
-0.82149	12.245	5.694	-11.102	0	0	0	0
-0.96014	12.201	5.715	-11.062	0	0	0	0
-1.0957	12.15	5.7323	-11.032	0	0	0	0
-1.2249	12.093	5.7429	-11.01	0	0	0	0
-1.3462	12.031	5.7429	-10.995	0	0	0	0
-1.4607	11.969	5.7284	-10.984	-0.25833	2.1058	0	0
-1.5707	11.914	5.6966	-10.977	0	0	0	0
-1.6784	11.873	5.6468	-10.969	0	0	0	0
-1.7833	11.847	5.5809	-10.96	0	0	0	0
-1.8832	11.835	5.5027	-10.949	0	0	0	0
-1.9753	11.833	5.4171	-10.939	0	0	0	0
-2.0586	11.836	5.3286	-10.934	0	0	0	0
-2.134	11.842	5.2406	-10.936	0	0	0	0
-2.203	11.852	5.1543	-10.95	0	0	-0.38898	2.1123
-2.2662	11.868	5.0685	-10.978	0	0	0	0
-2.3237	11.891	4.9805	-11.021	0	0	0	0
-2.375	11.92	4.887	-11.078	0	0	0	0
-2.42	11.951	4.786	-11.144	0	0	0	0
-2.4593	11.984	4.6779	-11.212	0	0	0	0
-2.4945	12.015	4.5651	-11.275	0	0	0	0
-2.5264	12.043	4.45	-11.332	0	0	0	0
-2.5551	12.065	4.3334	-11.381	0	0	0	0
-2.581	12.081	4.2141	-11.422	0	0	0	0
-2.6054	12.094	4.0902	-11.453	0	0	0	0
-2.6299	12.107	3.9604	-11.475	0	0	0	0
-2.6565	12.125	3.8247	-11.49	0	0	0	0
-2.6856	12.155	3.6851	-11.503	0	0	0	0
-2.7161	12.197	3.5446	-11.517	0	0	0	0
-2.7456	12.25	3.4048	-11.537	0	0	0	0
-2.7714	12.306	3.2653	-11.564	0	0	0	0
-2.791	12.357	3.1231	-11.598	0	0	0	0
-2.802	12.401	2.9745	-11.638	0	0	0	0
-2.8023	12.436	2.8173	-11.684	0	0	0	0
-2.7907	12.467	2.6526	-11.736	0	0	0	0
-2.7675	12.499	2.4844	-11.798	0	0	0	0
-2.7342	12.537	2.3174	-11.872	0	0	0	0
-2.6931	12.583	2.1543	-11.957	0	0	0	0
-2.6468	12.634	1.9948	-12.052	0	0	0	0
-2.597	12.684	1.8361	-12.148	0	0	0	0
-2.5455	12.724	1.6748	-12.236	0	0	0	0
-2.4953	12.747	1.5077	-12.315	0	0	0	0
-2.4492	12.751	1.3339	-12.384	0	0	0	0
-2.4092	12.739	1.1552	-12.447	0	0	0	0
-2.3751	12.718	0.97509	-12.506	0	0	0	0
-2.3455	12.696	0.79565	-12.563	0	0	0	0
-2.318	12.681	0.61623	-12.615	0	0	0	0
-2.2906	12.678	0.43462	-12.659	0	0	0	0
-2.2622	12.687	0.24874	-12.696	0	0	0	0
-2.2322	12.708	0.057802	-12.725	0	0	0	0
-2.2002	12.739	-0.13658	-12.752	0	0	0	0
-2.1663	12.774	-0.32952	-12.781	0	0	0	0
-2.1309	12.807	-0.51317	-12.815	0	0	0	0
-2.0953	12.834	-0.67825	-12.855	0	0	0	0
