## Supplementary material for "How to control unpredictable others in court-net sports": International match data: n7_3_1.txt

-0.5612	-11.953	3.9695	10.71	0	0	-0.55661	-11.965
-0.55405	-11.923	3.995	10.679	0	0	0	0
-0.54453	-11.89	4.0196	10.627	0	0	0	0
-0.53153	-11.858	4.042	10.549	0	0	0	0
-0.51448	-11.831	4.0619	10.441	0	0	0	0
-0.49377	-11.813	4.0792	10.302	0	0	0	0
-0.47106	-11.806	4.0936	10.136	0	0	0	0
-0.44913	-11.806	4.1037	9.9584	0	0	0	0
-0.43098	-11.81	4.1086	9.7866	0	0	0	0
-0.41881	-11.815	4.1094	9.6411	0	0	0	0
-0.41368	-11.819	4.1085	9.537	0	0	0	0
-0.41546	-11.823	4.1098	9.4805	0	0	0	0
-0.42305	-11.829	4.1172	9.4662	0	0	0	0
-0.43455	-11.842	4.1346	9.4801	0	0	0	0
-0.44731	-11.864	4.1654	9.5061	0	0	0	0
-0.45848	-11.895	4.2113	9.5305	0	0	0	0
-0.46616	-11.934	4.271	9.5421	0	0	0	0
-0.46999	-11.979	4.3394	9.5313	0	0	0	0
-0.47066	-12.028	4.4099	9.4911	0	0	0	0
-0.46919	-12.081	4.4763	9.4213	0	0	0	0
-0.46633	-12.14	4.5345	9.3302	0	0	0	0
-0.46228	-12.208	4.5824	9.231	0.8203	1.6125	0	0
-0.45666	-12.284	4.6198	9.1344	0	0	0	0
-0.44908	-12.368	4.6479	9.0438	0	0	0	0
-0.43959	-12.453	4.669	8.9569	0	0	0	0
-0.4285	-12.534	4.6853	8.8721	0	0	0	0
-0.41637	-12.606	4.6982	8.7929	0	0	0	0
-0.40406	-12.667	4.7083	8.7267	0	0	0	0
-0.3927	-12.718	4.7156	8.6788	0	0	0	0
-0.38326	-12.761	4.7201	8.649	0	0	0	0
-0.37626	-12.799	4.7221	8.6337	0	0	0	0
-0.37189	-12.832	4.7216	8.6281	0	0	0	0
-0.37012	-12.863	4.7188	8.6282	0	0	0	0
-0.37089	-12.89	4.7135	8.6307	0	0	0	0
-0.374	-12.913	4.7057	8.6336	0	0	0	0
-0.37885	-12.933	4.6961	8.6357	0	0	1.5272	1.0583
-0.38463	-12.953	4.6859	8.6368	0	0	0	0
-0.39053	-12.975	4.6768	8.6371	0	0	0	0
-0.39582	-13.003	4.6694	8.6366	0	0	0	0
-0.39954	-13.037	4.6629	8.6353	0	0	0	0
-0.40059	-13.074	4.6555	8.633	0	0	0	0
-0.39823	-13.109	4.6446	8.6292	0	0	0	0
-0.3929	-13.137	4.6278	8.6237	0	0	0	0
-0.387	-13.154	4.6033	8.6165	0	0	0	0
-0.38501	-13.16	4.5711	8.6083	0	0	0	0
-0.39304	-13.158	4.5325	8.6007	0	0	0	0
-0.41773	-13.152	4.49	8.5963	0	0	0	0
-0.46445	-13.143	4.4453	8.5986	0	0	0	0
-0.53566	-13.136	4.3977	8.6111	0	0	0	0
-0.63004	-13.132	4.3452	8.6365	0	0	0	0
-0.74313	-13.134	4.2858	8.6765	0	0	0	0
-0.86887	-13.141	4.2193	8.7314	0	0	0	0
-1.0012	-13.149	4.146	8.8004	0	0	0	0
-1.1358	-13.155	4.0667	8.8798	0	0	0	0
-1.2709	-13.155	3.9826	8.9617	0	0	0	0
-1.4075	-13.151	3.8956	9.0366	0	0	0	0
-1.5474	-13.15	3.8084	9.0978	0	0	0	0
-1.6907	-13.158	3.7235	9.1441	0	0	0	0
-1.8358	-13.18	3.6425	9.1789	0	0	0	0
-1.9802	-13.22	3.566	9.2083	0	0	0	0
-2.122	-13.274	3.4954	9.2379	0	0	0	0
-2.2595	-13.338	3.4325	9.2703	-0.30789	-3.6824	0	0
-2.3915	-13.407	3.378	9.3046	0	0	0	0
-2.5171	-13.474	3.3308	9.3402	0	0	0	0
-2.6357	-13.535	3.2882	9.3805	0	0	0	0
-2.7478	-13.589	3.2469	9.4331	0	0	0	0
-2.8529	-13.634	3.2044	9.5064	0	0	0	0
-2.9491	-13.672	3.1587	9.6056	0	0	0	0
-3.0339	-13.703	3.1092	9.7296	0	0	-3.0861	-13.714
-3.106	-13.728	3.0568	9.8713	0	0	0	0
-3.1662	-13.747	3.0029	10.021	0	0	0	0
-3.2172	-13.763	2.9488	10.17	0	0	0	0
-3.2623	-13.778	2.8954	10.31	0	0	0	0
-3.3047	-13.796	2.8441	10.429	0	0	0	0
-3.3468	-13.815	2.7967	10.515	0	0	0	0
-3.3906	-13.837	2.7548	10.561	0	0	0	0
-3.4363	-13.861	2.7189	10.571	0	0	0	0
-3.4824	-13.884	2.6885	10.558	0	0	0	0
-3.5247	-13.908	2.6623	10.538	0	0	0	0
-3.5579	-13.934	2.6381	10.524	0	0	0	0
-3.5787	-13.96	2.6139	10.525	0	0	0	0
-3.5872	-13.988	2.5896	10.547	0	0	0	0
-3.587	-14.015	2.5671	10.593	0	0	0	0
-3.5839	-14.041	2.55	10.662	0	0	0	0
-3.5827	-14.06	2.5407	10.749	0	0	0	0
-3.5857	-14.069	2.5404	10.842	0	0	0	0
-3.5909	-14.069	2.5484	10.93	0	0	0	0
-3.5929	-14.057	2.5628	11.008	0	0	0	0
-3.5839	-14.036	2.5811	11.07	0	0	0	0
-3.5559	-14.008	2.6009	11.115	0	0	0	0
-3.5037	-13.977	2.6194	11.141	0	0	0	0
-3.4267	-13.946	2.635	11.149	0	0	0	0
-3.3291	-13.918	2.6466	11.143	0	0	0	0
-3.2175	-13.892	2.6546	11.129	0	0	0	0
-3.0988	-13.87	2.6595	11.114	0	0	0	0
-2.9784	-13.853	2.6625	11.101	0	0	0	0
-2.8588	-13.841	2.6649	11.092	0	0	0	0
-2.7404	-13.833	2.6675	11.087	0	0	0	0
-2.6228	-13.828	2.6708	11.086	0	0	0	0
-2.5056	-13.825	2.6747	11.087	0	0	0	0
-2.3894	-13.822	2.6785	11.09	0	0	0	0
-2.2748	-13.818	2.6816	11.093	0	0	0	0
-2.1621	-13.815	2.6838	11.097	0	0	0	0
-2.0511	-13.811	2.6844	11.099	0	0	0	0
-1.9421	-13.807	2.6829	11.098	0	0	0	0
-1.8365	-13.803	2.6787	11.091	0	0	0	0
-1.7354	-13.795	2.6709	11.076	0	0	0	0
-1.6375	-13.783	2.6592	11.049	0	0	0	0
-1.5402	-13.766	2.644	11.01	0	0	0	0
-1.441	-13.747	2.6262	10.958	0	0	0	0
-1.3389	-13.728	2.6068	10.899	2.6121	10.921	0	0
-1.2345	-13.711	2.5862	10.837	0	0	0	0
-1.1298	-13.697	2.5647	10.774	0	0	0	0
-1.0277	-13.685	2.5428	10.712	0	0	0	0
-0.93151	-13.676	2.5216	10.651	0	0	0	0
-0.8438	-13.669	2.5025	10.593	0	0	0	0
-0.76611	-13.666	2.4862	10.536	0	0	0	0
-0.69929	-13.666	2.4725	10.482	0	0	0	0
-0.6442	-13.666	2.461	10.431	0	0	0	0
-0.60156	-13.663	2.4521	10.384	0	0	0	0
-0.5711	-13.657	2.4459	10.345	0	0	0	0
-0.55143	-13.648	2.4423	10.315	0	0	0	0
-0.54053	-13.638	2.4406	10.295	0	0	0	0
-0.53616	-13.629	2.4396	10.285	0	0	0	0
-0.536	-13.623	2.4378	10.282	0	0	0	0
-0.53794	-13.62	2.4337	10.284	0	0	2.4305	10.249
-0.54016	-13.618	2.4257	10.289	0	0	0	0
-0.54102	-13.618	2.4128	10.294	0	0	0	0
-0.53901	-13.619	2.3947	10.297	0	0	0	0
-0.53269	-13.62	2.3714	10.294	0	0	0	0
-0.52093	-13.622	2.3432	10.281	0	0	0	0
-0.50338	-13.624	2.31	10.254	0	0	0	0
-0.48104	-13.625	2.2725	10.217	0	0	0	0
-0.45656	-13.624	2.2321	10.173	0	0	0	0
-0.43413	-13.619	2.1912	10.13	0	0	0	0
-0.41927	-13.609	2.153	10.089	0	0	0	0
-0.41799	-13.596	2.12	10.054	0	0	0	0
-0.43563	-13.583	2.0931	10.024	0	0	0	0
-0.47618	-13.572	2.0711	10.004	0	0	0	0
-0.54155	-13.565	2.0517	9.9972	0	0	0	0
-0.63015	-13.563	2.032	10.012	0	0	0	0
-0.73609	-13.567	2.0092	10.051	0	0	0	0
-0.85096	-13.578	1.981	10.113	0	0	0	0
-0.9673	-13.597	1.9469	10.187	0	0	0	0
-1.0806	-13.625	1.9082	10.263	0	0	0	0
-1.1892	-13.66	1.8678	10.338	0	0	0	0
-1.2939	-13.699	1.8291	10.412	0	0	0	0
-1.3967	-13.737	1.7942	10.489	0	0	0	0
-1.4995	-13.772	1.7642	10.577	0	0	0	0
-1.6019	-13.802	1.739	10.68	0	0	0	0
-1.7026	-13.828	1.7191	10.796	0	0	0	0
-1.7997	-13.855	1.7045	10.917	-1.7667	-13.786	0	0
-1.892	-13.882	1.6947	11.034	0	0	0	0
-1.9783	-13.91	1.6887	11.142	0	0	0	0
-2.056	-13.936	1.6855	11.235	0	0	0	0
-2.1228	-13.957	1.685	11.312	0	0	0	0
-2.1767	-13.972	1.6879	11.374	0	0	0	0
-2.2167	-13.98	1.6951	11.43	0	0	0	0
-2.244	-13.985	1.7063	11.484	0	0	0	0
-2.2613	-13.987	1.7198	11.54	0	0	0	0
-2.272	-13.987	1.734	11.597	0	0	0	0
-2.2795	-13.988	1.7479	11.657	0	0	0	0
-2.287	-13.988	1.7611	11.72	0	0	0	0
-2.2978	-13.991	1.7736	11.788	0	0	0	0
-2.3148	-13.995	1.7849	11.862	0	0	-2.2771	-13.946
-2.34	-14.005	1.7945	11.94	0	0	0	0
-2.3733	-14.02	1.802	12.015	0	0	0	0
-2.412	-14.044	1.8074	12.082	0	0	0	0
-2.4519	-14.078	1.8111	12.137	0	0	0	0
-2.4892	-14.124	1.814	12.179	0	0	0	0
-2.5215	-14.184	1.8171	12.209	0	0	0	0
-2.548	-14.255	1.8224	12.23	0	0	0	0
-2.5694	-14.331	1.8324	12.246	0	0	0	0
-2.587	-14.404	1.8495	12.262	0	0	0	0
-2.6028	-14.469	1.8757	12.277	0	0	0	0
-2.6183	-14.525	1.9116	12.291	0	0	0	0
-2.6343	-14.572	1.9571	12.3	0	0	0	0
-2.6502	-14.613	2.0108	12.306	0	0	0	0
-2.6647	-14.649	2.0701	12.313	0	0	0	0
-2.6756	-14.683	2.1307	12.325	0	0	0	0
-2.6801	-14.71	2.1874	12.341	0	0	0	0
-2.6749	-14.728	2.2353	12.356	0	0	0	0
-2.656	-14.733	2.2716	12.366	0	0	0	0
-2.6202	-14.723	2.2968	12.369	0	0	0	0
-2.5664	-14.7	2.313	12.366	0	0	0	0
-2.4958	-14.665	2.3216	12.361	0	0	0	0
-2.4122	-14.62	2.324	12.357	0	0	0	0
-2.3199	-14.57	2.3222	12.352	0	0	0	0
-2.223	-14.519	2.3188	12.341	0	0	0	0
-2.1239	-14.472	2.3154	12.32	0	0	0	0
-2.0241	-14.429	2.3112	12.288	0	0	0	0
-1.9246	-14.39	2.3045	12.248	0	0	0	0
-1.826	-14.356	2.2938	12.201	2.2953	12.09	0	0
-1.7286	-14.325	2.2786	12.153	0	0	0	0
-1.6339	-14.298	2.2595	12.106	0	0	0	0
-1.544	-14.274	2.2382	12.061	0	0	0	0
-1.4613	-14.253	2.2174	12.02	0	0	0	0
-1.3872	-14.232	2.2004	11.988	0	0	0	0
-1.321	-14.211	2.189	11.966	0	0	0	0
-1.261	-14.188	2.1828	11.952	0	0	0	0
-1.2047	-14.158	2.1804	11.946	0	0	0	0
-1.1497	-14.12	2.1806	11.945	0	0	0	0
-1.0947	-14.074	2.1821	11.947	0	0	0	0
-1.0397	-14.024	2.1841	11.95	0	0	0	0
-0.98552	-13.974	2.1862	11.953	0	0	0	0
-0.93304	-13.927	2.1879	11.955	0	0	0	0
-0.88231	-13.886	2.1886	11.954	0	0	0	0
-0.83305	-13.855	2.1877	11.951	0	0	0	0
-0.78542	-13.836	2.1844	11.943	0	0	2.1747	11.899
-0.74029	-13.827	2.1776	11.931	0	0	0	0
-0.69896	-13.826	2.1668	11.914	0	0	0	0
-0.66234	-13.826	2.1517	11.898	0	0	0	0
-0.63014	-13.827	2.1327	11.887	0	0	0	0
-0.60091	-13.828	2.1102	11.881	0	0	0	0
-0.57298	-13.828	2.0848	11.873	0	0	0	0
-0.54552	-13.825	2.0576	11.855	0	0	0	0
-0.51905	-13.818	2.0302	11.826	0	0	0	0
-0.49565	-13.806	2.0034	11.789	0	0	0	0
-0.47899	-13.791	1.9767	11.751	0	0	0	0
-0.47414	-13.774	1.9494	11.721	0	0	0	0
-0.48671	-13.757	1.9213	11.707	0	0	0	0
-0.52161	-13.74	1.8924	11.713	0	0	0	0
-0.58162	-13.726	1.8626	11.737	0	0	0	0
-0.6662	-13.713	1.8317	11.77	0	0	0	0
-0.77075	-13.702	1.7997	11.803	0	0	0	0
-0.88722	-13.695	1.767	11.828	0	0	0	0
-1.0065	-13.691	1.7342	11.841	0	0	0	0
-1.1218	-13.691	1.7026	11.84	0	0	0	0
-1.2309	-13.692	1.6737	11.827	0	0	0	0
-1.3361	-13.694	1.6481	11.808	0	0	0	0
-1.443	-13.697	1.6255	11.79	0	0	0	0
-1.5572	-13.702	1.6047	11.779	0	0	0	0
-1.682	-13.711	1.5843	11.779	0	0	0	0
-1.8163	-13.729	1.5633	11.787	0	0	0	0
-1.9559	-13.756	1.5409	11.799	0	0	0	0
-2.0949	-13.796	1.5171	11.81	0	0	0	0
-2.2292	-13.848	1.4925	11.816	-2.2517	-13.765	0	0
-2.3579	-13.911	1.4677	11.818	0	0	0	0
-2.4817	-13.981	1.4436	11.818	0	0	0	0
-2.6011	-14.051	1.4212	11.819	0	0	0	0
-2.7146	-14.116	1.4015	11.822	0	0	0	0
-2.8207	-14.17	1.3846	11.832	0	0	0	0
-2.9189	-14.209	1.3698	11.85	0	0	0	0
-3.0089	-14.234	1.3568	11.878	0	0	0	0
-3.0901	-14.25	1.3462	11.913	0	0	-3.0654	-14.187
-3.1616	-14.26	1.3394	11.953	0	0	0	0
-3.2229	-14.267	1.3375	11.995	0	0	0	0
-3.274	-14.273	1.3402	12.035	0	0	0	0
-3.3157	-14.279	1.346	12.069	0	0	0	0
-3.3508	-14.285	1.3527	12.093	0	0	0	0
-3.3834	-14.292	1.359	12.101	0	0	0	0
-3.4167	-14.298	1.3642	12.094	0	0	0	0
-3.4529	-14.304	1.3685	12.075	0	0	0	0
-3.4922	-14.31	1.3723	12.047	0	0	0	0
-3.5338	-14.316	1.3768	12.019	0	0	0	0
-3.5755	-14.321	1.3835	11.995	0	0	0	0
-3.6144	-14.324	1.3953	11.978	0	0	0	0
-3.6475	-14.326	1.4156	11.968	0	0	0	0
-3.6729	-14.326	1.4484	11.966	0	0	0	0
-3.6903	-14.324	1.4969	11.973	0	0	0	0
-3.7003	-14.319	1.5612	11.987	0	0	0	0
-3.7035	-14.314	1.6384	12.002	0	0	0	0
-3.6988	-14.308	1.7244	12.012	0	0	0	0
-3.6842	-14.302	1.8158	12.01	0	0	0	0
-3.6564	-14.294	1.9105	11.992	0	0	0	0
-3.6121	-14.285	2.0059	11.958	0	0	0	0
-3.5494	-14.272	2.0983	11.909	0	0	0	0
-3.469	-14.254	2.1827	11.847	0	0	0	0
-3.3738	-14.232	2.2542	11.774	0	0	0	0
-3.2681	-14.207	2.3098	11.692	0	0	0	0
-3.1559	-14.181	2.3496	11.6	0	0	0	0
-3.0399	-14.155	2.3769	11.503	0	0	0	0
-2.9224	-14.131	2.3971	11.408	0	0	0	0
-2.8053	-14.109	2.4164	11.327	0	0	0	0
-2.6897	-14.088	2.4401	11.269	0	0	0	0
-2.5757	-14.066	2.472	11.241	0	0	0	0
-2.4629	-14.041	2.5147	11.24	0	0	0	0
-2.3515	-14.013	2.5683	11.262	0	0	0	0
-2.2423	-13.979	2.6303	11.3	0	0	0	0
-2.1363	-13.941	2.6969	11.347	0	0	0	0
-2.0344	-13.902	2.7653	11.399	0	0	0	0
-1.936	-13.862	2.8338	11.455	0	0	0	0
-1.8389	-13.828	2.9006	11.513	0	0	0	0
-1.7403	-13.8	2.9642	11.568	0	0	0	0
-1.6383	-13.779	3.0238	11.615	3.0022	11.561	0	0
-1.5331	-13.761	3.0789	11.65	0	0	0	0
-1.4268	-13.742	3.129	11.672	0	0	0	0
-1.323	-13.72	3.1735	11.68	0	0	0	0
-1.2252	-13.695	3.2114	11.676	0	0	0	0
-1.1361	-13.668	3.2417	11.663	0	0	0	0
-1.0576	-13.642	3.2643	11.642	0	0	0	0
-0.99086	-13.618	3.2801	11.617	0	0	0	0
-0.93664	-13.595	3.2905	11.589	0	0	0	0
-0.89503	-13.572	3.297	11.561	0	0	0	0
-0.86554	-13.549	3.301	11.536	0	0	0	0
-0.84708	-13.522	3.304	11.519	0	0	0	0
-0.8379	-13.493	3.3075	11.514	0	0	0	0
-0.83567	-13.463	3.3129	11.522	0	0	0	0
-0.83785	-13.435	3.3204	11.536	0	0	0	0
-0.84214	-13.411	3.3295	11.549	0	0	0	0
-0.84669	-13.395	3.3389	11.552	0	0	3.3402	11.619
-0.85005	-13.383	3.3471	11.542	0	0	0	0
-0.85082	-13.376	3.353	11.527	0	0	0	0
-0.84754	-13.371	3.356	11.514	0	0	0	0
-0.83861	-13.367	3.3553	11.506	0	0	0	0
-0.82265	-13.364	3.3508	11.502	0	0	0	0
-0.79933	-13.364	3.3434	11.493	0	0	0	0
-0.77036	-13.366	3.3341	11.475	0	0	0	0
-0.73967	-13.368	3.3234	11.444	0	0	0	0
-0.71278	-13.37	3.3109	11.399	0	0	0	0
-0.6959	-13.372	3.2963	11.345	0	0	0	0
-0.6953	-13.374	3.2793	11.29	0	0	0	0
-0.71644	-13.378	3.2592	11.243	0	0	0	0
-0.76303	-13.38	3.2336	11.211	0	0	0	0
-0.83596	-13.381	3.1997	11.194	0	0	0	0
-0.93268	-13.382	3.1551	11.19	0	0	0	0
-1.0472	-13.385	3.0999	11.196	0	0	0	0
-1.1716	-13.394	3.0364	11.208	0	0	0	0
-1.2985	-13.412	2.9685	11.224	0	0	0	0
-1.4242	-13.438	2.9002	11.242	0	0	0	0
-1.5487	-13.471	2.835	11.269	0	0	0	0
-1.6742	-13.508	2.7746	11.307	0	0	0	0
-1.8032	-13.545	2.7179	11.355	0	0	0	0
-1.9366	-13.582	2.663	11.406	0	0	0	0
-2.0735	-13.619	2.6084	11.451	0	0	0	0
-2.2114	-13.657	2.5541	11.486	0	0	0	0
-2.3465	-13.697	2.5015	11.513	-2.3396	-13.631	0	0
-2.474	-13.739	2.4526	11.537	0	0	0	0
-2.5901	-13.785	2.409	11.561	0	0	0	0
-2.6928	-13.835	2.3716	11.589	0	0	0	0
-2.7823	-13.885	2.3392	11.623	0	0	0	0
-2.8595	-13.932	2.3089	11.665	0	0	0	0
-2.9258	-13.971	2.277	11.714	0	0	0	0
-2.9835	-13.997	2.2403	11.766	0	0	0	0
-3.0364	-14.009	2.1978	11.82	0	0	0	0
-3.089	-14.006	2.1518	11.871	0	0	0	0
-3.1447	-13.991	2.1061	11.919	0	0	0	0
-3.2049	-13.969	2.0643	11.963	0	0	0	0
-3.2688	-13.948	2.0279	12.006	0	0	-3.2434	-13.777
-3.3348	-13.934	1.9968	12.045	0	0	0	0
-3.4006	-13.931	1.9697	12.075	0	0	0	0
-3.4637	-13.938	1.9454	12.088	0	0	0	0
-3.5214	-13.953	1.9231	12.082	0	0	0	0
-3.5722	-13.973	1.9028	12.064	0	0	0	0
-3.6159	-13.999	1.8855	12.046	0	0	0	0
-3.6529	-14.033	1.8712	12.036	0	0	0	0
-3.6838	-14.074	1.8591	12.035	0	0	0	0
-3.7096	-14.12	1.848	12.042	0	0	0	0
-3.7314	-14.168	1.8373	12.059	0	0	0	0
-3.7511	-14.216	1.8279	12.084	0	0	0	0
-3.7703	-14.263	1.8218	12.12	0	0	0	0
-3.7903	-14.308	1.8218	12.163	0	0	0	0
-3.8113	-14.354	1.83	12.212	0	0	0	0
-3.8322	-14.399	1.8473	12.261	0	0	0	0
-3.8505	-14.443	1.8724	12.308	0	0	0	0
-3.8628	-14.483	1.9027	12.345	0	0	0	0
-3.8651	-14.514	1.9356	12.367	0	0	0	0
-3.8538	-14.533	1.9694	12.375	0	0	0	0
-3.8261	-14.541	2.0027	12.372	2.0046	12.369	0	0
-3.7813	-14.542	2.0347	12.368	0	0	0	0
-3.7214	-14.541	2.0646	12.37	0	0	0	0
-3.6501	-14.542	2.0913	12.379	0	0	0	0
-3.5704	-14.547	2.1139	12.393	0	0	0	0
-3.4845	-14.553	2.1317	12.41	0	0	0	0
-3.394	-14.556	2.1445	12.429	0	0	0	0
-3.3008	-14.552	2.1523	12.451	0	0	0	0
-3.2067	-14.54	2.1552	12.475	0	0	0	0
-3.114	-14.521	2.1532	12.503	0	0	0	0
-3.0246	-14.493	2.1475	12.532	0	0	0	0
-2.9396	-14.459	2.1407	12.556	0	0	0	0
-2.8581	-14.419	2.1357	12.575	0	0	0	0
-2.7767	-14.374	2.135	12.588	0	0	0	0
-2.6901	-14.327	2.1402	12.597	0	0	0	0
-2.5942	-14.279	2.1525	12.605	0	0	0	0
-2.488	-14.232	2.1717	12.614	0	0	0	0
-2.3739	-14.19	2.1961	12.628	0	0	2.2139	12.573
-2.2565	-14.155	2.2227	12.645	0	0	0	0
-2.1402	-14.128	2.2482	12.667	0	0	0	0
-2.0291	-14.112	2.2689	12.688	0	0	0	0
-1.9265	-14.105	2.2815	12.701	0	0	0	0
-1.8351	-14.105	2.284	12.7	0	0	0	0
-1.7563	-14.108	2.2776	12.68	0	0	0	0
-1.6887	-14.11	2.2665	12.645	0	0	0	0
-1.6293	-14.108	2.256	12.605	0	0	0	0
-1.5751	-14.1	2.2507	12.575	0	0	0	0
-1.5254	-14.086	2.2533	12.565	0	0	0	0
-1.4821	-14.068	2.2643	12.574	0	0	0	0
-1.4486	-14.048	2.2816	12.6	0	0	0	0
-1.4285	-14.027	2.3015	12.635	0	0	0	0
-1.424	-14.005	2.319	12.674	0	0	0	0
-1.4353	-13.983	2.3293	12.711	0	0	0	0
-1.4607	-13.963	2.3283	12.741	0	0	0	0
-1.4959	-13.945	2.3145	12.761	0	0	0	0
-1.5355	-13.933	2.2886	12.774	0	0	0	0
-1.5742	-13.926	2.2535	12.786	0	0	0	0
-1.6084	-13.925	2.2137	12.801	0	0	0	0
-1.6367	-13.928	2.1731	12.824	0	0	0	0
-1.6593	-13.937	2.1342	12.848	0	0	0	0
-1.6777	-13.949	2.0983	12.867	0	0	0	0
-1.6944	-13.964	2.0657	12.874	0	0	0	0
-1.7129	-13.979	2.0362	12.867	-1.7106	-13.96	0	0
-1.7379	-13.992	2.0086	12.845	0	0	0	0
-1.7732	-14.001	1.9819	12.816	0	0	0	0
-1.8209	-14.004	1.9554	12.783	0	0	0	0
-1.88	-14.003	1.929	12.751	0	0	0	0
-1.9475	-14	1.9023	12.721	0	0	0	0
-2.0193	-14.001	1.8753	12.692	0	0	0	0
-2.0906	-14.009	1.848	12.661	0	0	0	0
-2.1567	-14.026	1.8203	12.63	0	0	0	0
-2.2136	-14.046	1.7921	12.602	0	0	0	0
-2.2593	-14.065	1.7635	12.584	0	0	0	0
-2.2939	-14.081	1.7348	12.581	0	0	0	0
-2.3188	-14.093	1.7063	12.592	0	0	0	0
-2.3358	-14.098	1.6786	12.614	0	0	0	0
-2.347	-14.098	1.6521	12.643	0	0	0	0
-2.3541	-14.095	1.6267	12.674	0	0	0	0
-2.3595	-14.088	1.6019	12.706	0	0	0	0
-2.3659	-14.077	1.5772	12.735	0	0	-2.3583	-14.075
-2.3761	-14.061	1.5526	12.757	0	0	0	0
-2.3924	-14.039	1.5289	12.769	0	0	0	0
-2.4157	-14.011	1.5068	12.765	0	0	0	0
-2.4451	-13.98	1.4871	12.748	0	0	0	0
-2.4774	-13.953	1.471	12.722	0	0	0	0
-2.5093	-13.932	1.4592	12.694	0	0	0	0
-2.5377	-13.922	1.4523	12.668	0	0	0	0
-2.5603	-13.921	1.4509	12.647	0	0	0	0
-2.5756	-13.928	1.4562	12.629	0	0	0	0
-2.5827	-13.943	1.4698	12.615	0	0	0	0
-2.5817	-13.962	1.4937	12.605	0	0	0	0
-2.5729	-13.984	1.5289	12.601	0	0	0	0
-2.5578	-14.007	1.5752	12.606	0	0	0	0
-2.5382	-14.03	1.6321	12.619	0	0	0	0
-2.5161	-14.054	1.6984	12.644	0	0	0	0
-2.4927	-14.078	1.7729	12.68	0	0	0	0
-2.4682	-14.1	1.8532	12.728	0	0	0	0
-2.4416	-14.12	1.9362	12.784	0	0	0	0
-2.4112	-14.133	2.0184	12.843	0	0	0	0
-2.3751	-14.139	2.0957	12.9	0	0	0	0
-2.3326	-14.134	2.1647	12.948	0	0	0	0
-2.2851	-14.121	2.2233	12.98	0	0	0	0
-2.2355	-14.101	2.2706	12.995	0	0	0	0
-2.1877	-14.077	2.3073	12.996	0	0	0	0
-2.1449	-14.055	2.3362	12.99	0	0	0	0
-2.1084	-14.037	2.361	12.979	0	0	0	0
-2.0774	-14.026	2.3865	12.967	0	0	0	0
-2.0499	-14.021	2.4165	12.954	0	0	0	0
-2.0236	-14.021	2.4536	12.943	0	0	0	0
-1.9965	-14.024	2.4988	12.937	0	0	0	0
-1.9671	-14.025	2.5517	12.941	0	0	0	0
-1.9339	-14.022	2.611	12.957	0	0	0	0
-1.8952	-14.012	2.6752	12.98	0	0	0	0
-1.8489	-13.996	2.7424	13.007	0	0	0	0
-1.7946	-13.972	2.8101	13.031	0	0	0	0
-1.7349	-13.943	2.8738	13.052	0	0	0	0
-1.6753	-13.913	2.9288	13.067	0	0	0	0
-1.6223	-13.885	2.9713	13.077	0	0	0	0
-1.5808	-13.864	2.9994	13.083	0	0	0	0
