## Supplementary material for "How to control unpredictable others in court-net sports": International match data: n7_3_2.txt

0.84811	-12.24	-2.1661	12.012	0	0	0.85074	-12.204
0.87948	-12.178	-2.1955	11.972	0	0	0	0
0.91284	-12.126	-2.2168	11.908	0	0	0	0
0.95008	-12.083	-2.2309	11.821	0	0	0	0
0.99269	-12.048	-2.2392	11.715	0	0	0	0
1.0407	-12.016	-2.2431	11.601	0	0	0	0
1.0926	-11.979	-2.2444	11.497	0	0	0	0
1.1455	-11.931	-2.2443	11.414	0	0	0	0
1.197	-11.865	-2.2443	11.36	0	0	0	0
1.2455	-11.779	-2.2459	11.332	0	0	0	0
1.29	-11.676	-2.2524	11.319	0	0	0	0
1.3283	-11.565	-2.2684	11.315	0	0	0	0
1.3572	-11.459	-2.2993	11.311	0	0	0	0
1.3736	-11.37	-2.35	11.303	0	0	0	0
1.3755	-11.304	-2.4232	11.289	0	0	0	0
1.3634	-11.263	-2.5176	11.27	0	0	0	0
1.3399	-11.246	-2.6283	11.249	0	0	0	0
1.3097	-11.249	-2.7481	11.229	0	0	0	0
1.2779	-11.272	-2.8702	11.206	0	0	0	0
1.2487	-11.312	-2.9897	11.177	0	0	0	0
1.2252	-11.363	-3.1041	11.14	0	0	0	0
1.2085	-11.42	-3.2128	11.1	-3.2291	11.164	0	0
1.1982	-11.474	-3.3157	11.065	0	0	0	0
1.1927	-11.521	-3.4133	11.044	0	0	0	0
1.1898	-11.556	-3.5061	11.039	0	0	0	0
1.1871	-11.577	-3.5949	11.044	0	0	0	0
1.1824	-11.589	-3.681	11.053	0	0	0	0
1.1741	-11.593	-3.7651	11.061	0	0	0	0
1.1614	-11.598	-3.8475	11.064	0	0	-3.7817	11.056
1.1445	-11.606	-3.9278	11.065	0	0	0	0
1.1235	-11.624	-4.0041	11.062	0	0	0	0
1.0983	-11.655	-4.0743	11.059	0	0	0	0
1.0689	-11.701	-4.1372	11.053	0	0	0	0
1.0364	-11.761	-4.1917	11.045	0	0	0	0
1.003	-11.828	-4.2373	11.032	0	0	0	0
0.97047	-11.893	-4.2735	11.018	0	0	0	0
0.94001	-11.95	-4.3001	11.004	0	0	0	0
0.91134	-11.992	-4.3182	10.994	0	0	0	0
0.88285	-12.02	-4.3296	10.988	0	0	0	0
0.85123	-12.033	-4.3365	10.987	0	0	0	0
0.81142	-12.035	-4.3406	10.992	0	0	0	0
0.75749	-12.025	-4.3433	11.004	0	0	0	0
0.68443	-12.006	-4.3456	11.023	0	0	0	0
0.59013	-11.978	-4.3483	11.047	0	0	0	0
0.47658	-11.945	-4.3513	11.074	0	0	0	0
0.34996	-11.913	-4.3544	11.099	0	0	0	0
0.21886	-11.884	-4.3571	11.118	0	0	0	0
0.091174	-11.86	-4.359	11.134	0	0	0	0
-0.02916	-11.837	-4.3596	11.148	0	0	0	0
-0.14301	-11.812	-4.3582	11.164	0	0	0	0
-0.25421	-11.778	-4.3539	11.187	0	0	0	0
-0.36686	-11.734	-4.3456	11.217	0	0	0	0
-0.48388	-11.676	-4.3323	11.254	0	0	0	0
-0.60687	-11.609	-4.3127	11.295	0	0	0	0
-0.73665	-11.535	-4.2845	11.338	0	0	0	0
-0.87379	-11.462	-4.244	11.382	0	0	0	0
-1.0183	-11.402	-4.1873	11.424	0	0	0	0
-1.1688	-11.36	-4.1114	11.459	0	0	0	0
-1.321	-11.341	-4.015	11.481	0	0	0	0
-1.4694	-11.342	-3.8994	11.491	0	0	0	0
-1.6078	-11.357	-3.7681	11.49	0	0	0	0
-1.7324	-11.378	-3.6259	11.482	0	0	0	0
-1.8424	-11.399	-3.4775	11.472	0	0	0	0
-1.9396	-11.416	-3.3267	11.465	0	0	0	0
-2.0267	-11.424	-3.1764	11.462	0	0	0	0
-2.1071	-11.422	-3.0292	11.457	0	0	0	0
-2.1863	-11.406	-2.8881	11.447	0	0	0	0
-2.2714	-11.375	-2.7569	11.43	0	0	0	0
-2.3691	-11.328	-2.6381	11.415	0	0	0	0
-2.483	-11.263	-2.53	11.415	0	0	0	0
-2.6122	-11.183	-2.4268	11.44	0	0	0	0
-2.7523	-11.09	-2.321	11.493	0	0	0	0
-2.8963	-10.986	-2.207	11.57	0	0	0	0
-3.0374	-10.878	-2.0837	11.661	0	0	0	0
-3.1688	-10.771	-1.9549	11.757	-3.1827	-10.785	0	0
-3.2855	-10.671	-1.8276	11.844	0	0	0	0
-3.3849	-10.58	-1.7096	11.913	0	0	0	0
-3.4678	-10.498	-1.6062	11.954	0	0	0	0
-3.5388	-10.421	-1.5194	11.966	0	0	0	0
-3.6042	-10.34	-1.4491	11.956	0	0	0	0
-3.6707	-10.252	-1.3933	11.937	0	0	0	0
-3.7426	-10.157	-1.3476	11.927	0	0	0	0
-3.8206	-10.058	-1.306	11.938	0	0	0	0
-3.9012	-9.9633	-1.2617	11.974	0	0	0	0
-3.9794	-9.8827	-1.2092	12.032	0	0	0	0
-4.0512	-9.8208	-1.145	12.107	0	0	0	0
-4.1156	-9.777	-1.0684	12.193	0	0	0	0
-4.1736	-9.7465	-0.98103	12.292	0	0	0	0
-4.2263	-9.7245	-0.88656	12.403	0	0	0	0
-4.2745	-9.7089	-0.79052	12.522	0	0	-4.2784	-9.6587
-4.3188	-9.7002	-0.69904	12.64	0	0	0	0
-4.36	-9.698	-0.61711	12.744	0	0	0	0
-4.3993	-9.6988	-0.547	12.823	0	0	0	0
-4.4383	-9.6964	-0.48734	12.873	0	0	0	0
-4.4782	-9.6849	-0.4337	12.895	0	0	0	0
-4.519	-9.6633	-0.37986	12.897	0	0	0	0
-4.5586	-9.6355	-0.31917	12.89	0	0	0	0
-4.5945	-9.6069	-0.24635	12.875	0	0	0	0
-4.6245	-9.5822	-0.15919	12.851	0	0	0	0
-4.6471	-9.5637	-0.058399	12.809	0	0	0	0
-4.6622	-9.5499	0.054173	12.744	0	0	0	0
-4.6715	-9.5363	0.17632	12.653	0	0	0	0
-4.6783	-9.5176	0.30489	12.536	0	0	0	0
-4.6852	-9.4922	0.43647	12.398	0	0	0	0
-4.6932	-9.463	0.56926	12.249	0	0	0	0
-4.7013	-9.4366	0.70325	12.097	0	0	0	0
-4.7064	-9.4207	0.83836	11.948	0	0	0	0
-4.7046	-9.4204	0.97357	11.803	0	0	0	0
-4.692	-9.437	1.1077	11.666	0	0	0	0
-4.6654	-9.4693	1.2403	11.542	0	0	0	0
-4.6234	-9.5157	1.3721	11.438	0	0	0	0
-4.5666	-9.575	1.5052	11.357	0	0	0	0
-4.498	-9.6459	1.6418	11.297	0	0	0	0
-4.4216	-9.7253	1.7828	11.248	0	0	0	0
-4.3418	-9.8077	1.9281	11.201	0	0	0	0
-4.2628	-9.887	2.0765	11.144	0	0	0	0
-4.1865	-9.9596	2.2242	11.069	0	0	0	0
-4.1118	-10.027	2.3667	10.966	0	0	0	0
-4.0354	-10.091	2.5013	10.835	0	0	0	0
-3.9542	-10.155	2.6284	10.687	0	0	0	0
-3.8656	-10.218	2.75	10.535	0	0	0	0
-3.7684	-10.28	2.8674	10.389	0	0	0	0
-3.6628	-10.343	2.9791	10.25	0	0	0	0
-3.5507	-10.408	3.082	10.106	0	0	0	0
-3.435	-10.475	3.1732	9.9414	0	0	0	0
-3.3189	-10.541	3.2523	9.7474	0	0	0	0
-3.2044	-10.602	3.3214	9.5284	0	0	0	0
-3.0929	-10.657	3.3842	9.2983	0	0	0	0
-2.9854	-10.709	3.4445	9.0708	3.4289	9.0977	0	0
-2.8828	-10.76	3.5054	8.854	0	0	0	0
-2.7858	-10.813	3.5685	8.6538	0	0	0	0
-2.6941	-10.868	3.6332	8.4754	0	0	0	0
-2.6069	-10.923	3.6972	8.3221	0	0	0	0
-2.5237	-10.977	3.7573	8.1958	0	0	0	0
-2.4445	-11.028	3.8113	8.096	0	0	0	0
-2.3698	-11.073	3.8582	8.0188	0	0	0	0
-2.2992	-11.112	3.8976	7.9558	0	0	0	0
-2.2314	-11.144	3.9288	7.8938	0	0	0	0
-2.1646	-11.17	3.9514	7.8172	0	0	0	0
-2.0972	-11.197	3.9668	7.7141	0	0	0	0
-2.0277	-11.229	3.9771	7.5835	0	0	0	0
-1.9554	-11.272	3.9851	7.4355	0	0	0	0
-1.8811	-11.329	3.993	7.2855	0	0	3.9894	7.1408
-1.8068	-11.402	4.002	7.1476	0	0	0	0
-1.7353	-11.486	4.0133	7.0314	0	0	0	0
-1.6697	-11.576	4.0278	6.943	0	0	0	0
-1.6126	-11.664	4.046	6.8878	0	0	0	0
-1.566	-11.741	4.0674	6.8699	0	0	0	0
-1.5309	-11.802	4.0907	6.8857	0	0	0	0
-1.5066	-11.845	4.1138	6.9236	0	0	0	0
-1.491	-11.869	4.1342	6.9699	0	0	0	0
-1.4802	-11.877	4.1504	7.0139	0	0	0	0
-1.4684	-11.875	4.1617	7.0507	0	0	0	0
-1.4482	-11.869	4.1694	7.0801	0	0	0	0
-1.412	-11.866	4.1755	7.105	0	0	0	0
-1.3532	-11.871	4.1822	7.1284	0	0	0	0
-1.2672	-11.886	4.1915	7.1518	0	0	0	0
-1.1539	-11.908	4.2042	7.173	0	0	0	0
-1.0183	-11.935	4.2197	7.1845	0	0	0	0
-0.86903	-11.966	4.2352	7.1735	0	0	0	0
-0.71517	-12.003	4.2463	7.1266	0	0	0	0
-0.56366	-12.046	4.2494	7.0401	0	0	0	0
-0.41828	-12.092	4.2429	6.9257	0	0	0	0
-0.27939	-12.136	4.2272	6.8077	0	0	0	0
-0.14383	-12.176	4.2047	6.7093	0	0	0	0
-0.006662	-12.216	4.1782	6.6423	0	0	0	0
0.13605	-12.264	4.149	6.607	0	0	0	0
0.28505	-12.33	4.1158	6.6001	0	0	0	0
0.43806	-12.421	4.0754	6.6195	0	0	0	0
0.59176	-12.54	4.0241	6.6628	0	0	0	0
0.74357	-12.685	3.9596	6.7252	0	0	0	0
0.89219	-12.846	3.8826	6.8013	0.90255	-12.889	0	0
1.0373	-13.015	3.7961	6.8884	0	0	0	0
1.1791	-13.186	3.7057	6.9862	0	0	0	0
1.3172	-13.354	3.6174	7.0915	0	0	0	0
1.4504	-13.512	3.5362	7.1961	0	0	0	0
1.5778	-13.655	3.4647	7.2923	0	0	0	0
1.6992	-13.78	3.4025	7.3763	0	0	0	0
1.8155	-13.882	3.3458	7.4474	0	0	0	0
1.927	-13.963	3.2882	7.5064	0	0	0	0
2.0333	-14.03	3.2221	7.5561	0	0	0	0
2.1335	-14.089	3.1414	7.6036	0	0	0	0
2.2265	-14.145	3.0438	7.658	0	0	2.2233	-14.013
2.3121	-14.201	2.9305	7.7272	0	0	0	0
2.3901	-14.256	2.8053	7.814	0	0	0	0
2.4613	-14.307	2.6732	7.9139	0	0	0	0
2.5261	-14.354	2.5396	8.0141	0	0	0	0
2.5847	-14.395	2.4097	8.0973	0	0	0	0
2.6367	-14.427	2.2882	8.1504	0	0	0	0
2.6819	-14.448	2.179	8.1687	0	0	0	0
2.7212	-14.46	2.0845	8.1543	0	0	0	0
2.7558	-14.463	2.0056	8.1167	0	0	0	0
2.7864	-14.458	1.9416	8.0751	0	0	0	0
2.8131	-14.448	1.8898	8.0532	0	0	0	0
2.8364	-14.433	1.8465	8.0696	0	0	0	0
2.858	-14.412	1.8078	8.1323	0	0	0	0
2.8807	-14.387	1.7711	8.2385	0	0	0	0
2.9074	-14.36	1.7352	8.3768	0	0	0	0
2.9401	-14.336	1.7005	8.5303	0	0	0	0
2.9788	-14.319	1.6681	8.6821	0	0	0	0
3.0212	-14.311	1.6395	8.8221	0	0	0	0
3.0632	-14.307	1.615	8.9483	0	0	0	0
3.0998	-14.304	1.5941	9.0635	0	0	0	0
3.1258	-14.296	1.5748	9.1693	0	0	0	0
3.1371	-14.28	1.5551	9.2623	0	0	0	0
3.1307	-14.256	1.5329	9.3344	0	0	0	0
3.1048	-14.224	1.5075	9.3789	0	0	0	0
3.0589	-14.184	1.4795	9.3937	0	0	0	0
2.9939	-14.138	1.4516	9.3822	0	0	0	0
2.913	-14.087	1.4272	9.3524	1.4014	9.3695	0	0
2.8211	-14.034	1.4087	9.3154	0	0	0	0
2.7239	-13.981	1.3966	9.2811	0	0	0	0
2.6258	-13.929	1.3905	9.2564	0	0	0	0
2.5291	-13.881	1.39	9.2442	0	0	0	0
2.4334	-13.835	1.3955	9.245	0	0	0	0
2.3367	-13.79	1.4078	9.2574	0	0	1.3993	9.2109
2.2357	-13.738	1.4281	9.2784	0	0	0	0
2.1276	-13.675	1.4572	9.3033	0	0	0	0
2.0108	-13.598	1.4952	9.3271	0	0	0	0
1.8854	-13.51	1.5411	9.3475	0	0	0	0
1.753	-13.418	1.5922	9.3663	0	0	0	0
1.6166	-13.328	1.6451	9.3885	0	0	0	0
1.4814	-13.25	1.6967	9.4186	0	0	0	0
1.3542	-13.186	1.7438	9.4555	0	0	0	0
1.2409	-13.137	1.7829	9.4918	0	0	0	0
1.144	-13.097	1.8117	9.5185	0	0	0	0
1.0614	-13.062	1.8299	9.5298	0	0	0	0
0.98843	-13.024	1.8396	9.5259	0	0	0	0
0.92035	-12.98	1.8432	9.5115	0	0	0	0
0.85308	-12.932	1.8433	9.4933	0	0	0	0
0.78279	-12.881	1.8418	9.4765	0	0	0	0
0.70598	-12.828	1.8397	9.4636	0	0	0	0
0.6206	-12.77	1.8376	9.454	0	0	0	0
0.52652	-12.707	1.8355	9.4459	0	0	0	0
0.42514	-12.637	1.833	9.4366	0	0	0	0
0.31881	-12.563	1.8295	9.4236	0	0	0	0
0.2107	-12.487	1.8247	9.4051	0	0	0	0
0.10446	-12.411	1.8184	9.3814	0	0	0	0
0.003247	-12.337	1.8112	9.3553	0	0	0	0
-0.091075	-12.264	1.804	9.3311	0	0	0	0
-0.17786	-12.197	1.7978	9.3122	0	0	0	0
-0.2576	-12.137	1.7929	9.2993	0	0	0	0
-0.33233	-12.087	1.7889	9.2918	0	0	0	0
-0.40558	-12.044	1.7852	9.2879	0	0	0	0
-0.48109	-12.004	1.7807	9.2863	0	0	0	0
-0.56125	-11.965	1.775	9.2858	0	0	0	0
-0.64642	-11.923	1.768	9.2856	0	0	0	0
-0.73472	-11.881	1.7608	9.2857	0	0	0	0
-0.82227	-11.839	1.7547	9.2862	0	0	0	0
-0.90462	-11.798	1.751	9.2877	0	0	0	0
