## Supplementary material for "How to control unpredictable others in court-net sports": International match data: n7_3_3.txt

-0.52642	-12.051	3.9559	11.714	0	0	-0.52086	-12.006
-0.51788	-12.045	3.9543	11.648	0	0	0	0
-0.50538	-12.032	3.9538	11.562	0	0	0	0
-0.48779	-12.011	3.9565	11.464	0	0	0	0
-0.46408	-11.982	3.9634	11.367	0	0	0	0
-0.43385	-11.945	3.9734	11.282	0	0	0	0
-0.39821	-11.901	3.9842	11.219	0	0	0	0
-0.35983	-11.849	3.9934	11.177	0	0	0	0
-0.32193	-11.79	3.9994	11.154	0	0	0	0
-0.2875	-11.725	4.0015	11.143	0	0	0	0
-0.25957	-11.655	3.9988	11.139	0	0	0	0
-0.24133	-11.585	3.9905	11.136	0	0	0	0
-0.23512	-11.516	3.9763	11.13	0	0	0	0
-0.2413	-11.452	3.9564	11.121	0	0	0	0
-0.25773	-11.396	3.933	11.107	0	0	0	0
-0.28075	-11.354	3.9094	11.092	0	0	0	0
-0.30713	-11.329	3.8889	11.082	0	0	0	0
-0.33458	-11.322	3.8741	11.082	3.8536	10.969	0	0
-0.36102	-11.332	3.8657	11.094	0	0	0	0
-0.38433	-11.358	3.8637	11.114	0	0	0	0
-0.40305	-11.397	3.8672	11.141	0	0	0	0
-0.41703	-11.444	3.8751	11.171	0	0	0	0
-0.42734	-11.495	3.886	11.202	0	0	0	0
-0.43553	-11.546	3.8977	11.227	0	0	0	0
-0.44341	-11.595	3.9079	11.242	0	0	0	0
-0.45313	-11.644	3.9141	11.24	0	0	0	0
-0.4673	-11.694	3.9151	11.224	0	0	0	0
-0.48892	-11.745	3.9097	11.196	0	0	0	0
-0.52106	-11.8	3.8972	11.165	0	0	0	0
-0.5661	-11.859	3.8772	11.137	0	0	3.9034	11.108
-0.62454	-11.921	3.8507	11.116	0	0	0	0
-0.69436	-11.988	3.8194	11.105	0	0	0	0
-0.77165	-12.058	3.7858	11.103	0	0	0	0
-0.85171	-12.133	3.7519	11.104	0	0	0	0
-0.93014	-12.211	3.7192	11.108	0	0	0	0
-1.0035	-12.287	3.6877	11.11	0	0	0	0
-1.0696	-12.355	3.6564	11.109	0	0	0	0
-1.1267	-12.407	3.6237	11.104	0	0	0	0
-1.1741	-12.441	3.5894	11.093	0	0	0	0
-1.2123	-12.456	3.5535	11.079	0	0	0	0
-1.2438	-12.454	3.5156	11.063	0	0	0	0
-1.2717	-12.437	3.4738	11.05	0	0	0	0
-1.2993	-12.406	3.4245	11.041	0	0	0	0
-1.3279	-12.368	3.3648	11.04	0	0	0	0
-1.3581	-12.327	3.2929	11.05	0	0	0	0
-1.3896	-12.284	3.2089	11.073	0	0	0	0
-1.4212	-12.239	3.1158	11.109	0	0	0	0
-1.4511	-12.189	3.0182	11.156	0	0	0	0
-1.4772	-12.136	2.9214	11.212	0	0	0	0
-1.4977	-12.08	2.8297	11.27	0	0	0	0
-1.5103	-12.022	2.7454	11.324	0	0	0	0
-1.5121	-11.964	2.6688	11.37	0	0	0	0
-1.4997	-11.906	2.5985	11.406	0	0	0	0
-1.4699	-11.85	2.5321	11.434	0	0	0	0
-1.4216	-11.797	2.466	11.457	0	0	0	0
-1.3567	-11.749	2.3956	11.484	0	0	0	0
-1.2804	-11.705	2.3162	11.52	0	0	0	0
-1.1988	-11.664	2.2248	11.568	0	0	0	0
-1.1157	-11.625	2.1201	11.626	0	0	0	0
-1.0328	-11.587	2.0026	11.686	0	0	0	0
-0.95034	-11.552	1.8755	11.743	0	0	0	0
-0.8684	-11.523	1.7446	11.793	0	0	0	0
-0.78648	-11.503	1.6164	11.835	0	0	0	0
-0.70364	-11.493	1.4967	11.872	0	0	0	0
-0.61976	-11.498	1.3885	11.902	0	0	0	0
-0.5363	-11.517	1.2924	11.922	0	0	0	0
-0.45561	-11.553	1.2074	11.931	0	0	0	0
-0.37984	-11.603	1.1329	11.929	0	0	0	0
-0.31067	-11.661	1.0686	11.92	0	0	0	0
-0.24956	-11.716	1.0151	11.908	0	0	0	0
-0.19757	-11.76	0.97166	11.895	0	0	0	0
-0.15484	-11.787	0.93603	11.886	-0.12356	-11.804	0	0
-0.12045	-11.796	0.90481	11.885	0	0	0	0
-0.092484	-11.787	0.87532	11.897	0	0	0	0
-0.06837	-11.765	0.84646	11.928	0	0	0	0
-0.045296	-11.734	0.81852	11.982	0	0	0	0
-0.020494	-11.7	0.79227	12.061	0	0	0	0
0.008668	-11.667	0.76789	12.159	0	0	0	0
0.044597	-11.638	0.74429	12.268	0	0	0	0
0.089065	-11.615	0.71927	12.376	0	0	0	0
0.14279	-11.6	0.69079	12.472	0	0	0	0
0.20541	-11.59	0.65861	12.555	0	0	0	0
0.27546	-11.584	0.62461	12.624	0	0	0.24767	-11.584
0.35002	-11.579	0.59175	12.682	0	0	0	0
0.42463	-11.574	0.56279	12.729	0	0	0	0
0.49519	-11.568	0.53983	12.767	0	0	0	0
0.56034	-11.563	0.524	12.793	0	0	0	0
0.62128	-11.559	0.51529	12.806	0	0	0	0
0.67955	-11.558	0.5127	12.807	0	0	0	0
0.73565	-11.563	0.51471	12.796	0	0	0	0
0.78943	-11.572	0.51958	12.775	0	0	0	0
0.84073	-11.583	0.52548	12.748	0	0	0	0
0.88965	-11.593	0.53111	12.716	0	0	0	0
0.93657	-11.604	0.53675	12.681	0	0	0	0
0.98182	-11.618	0.54467	12.641	0	0	0	0
1.0252	-11.643	0.55887	12.599	0	0	0	0
1.0659	-11.681	0.5842	12.56	0	0	0	0
1.1022	-11.735	0.62494	12.527	0	0	0	0
1.1313	-11.801	0.68316	12.497	0	0	0	0
1.1495	-11.874	0.75785	12.465	0	0	0	0
1.1534	-11.95	0.8452	12.426	0	0	0	0
1.1413	-12.026	0.93994	12.374	0	0	0	0
1.1143	-12.105	1.0372	12.305	0	0	0	0
1.0752	-12.188	1.1339	12.217	0	0	0	0
1.0283	-12.278	1.2292	12.112	0	0	0	0
0.97738	-12.375	1.3223	11.992	0	0	0	0
0.92484	-12.476	1.4116	11.858	0	0	0	0
0.87199	-12.573	1.4959	11.715	0	0	0	0
0.81959	-12.658	1.5744	11.569	0	0	0	0
0.7683	-12.725	1.6474	11.425	0	0	0	0
0.71831	-12.777	1.7169	11.289	0	0	0	0
0.66923	-12.815	1.7859	11.161	0	0	0	0
0.61996	-12.841	1.8581	11.042	0	0	0	0
0.56823	-12.858	1.9357	10.931	0	0	0	0
0.51086	-12.866	2.0188	10.826	0	0	0	0
0.4455	-12.864	2.104	10.721	0	0	0	0
0.37258	-12.854	2.187	10.603	0	0	0	0
0.29539	-12.837	2.2653	10.462	0	0	0	0
0.21823	-12.817	2.3398	10.291	0	0	0	0
0.14417	-12.8	2.4125	10.094	0	0	0	0
0.074355	-12.788	2.485	9.8805	0	0	0	0
0.009006	-12.783	2.5571	9.6638	0	0	0	0
-0.051355	-12.782	2.6282	9.4577	0	0	0	0
-0.10551	-12.785	2.6982	9.2728	0	0	0	0
-0.15198	-12.79	2.7674	9.1139	0	0	0	0
-0.18973	-12.796	2.836	8.9829	2.8356	8.7143	0	0
-0.21857	-12.801	2.9022	8.8776	0	0	0	0
-0.23897	-12.806	2.9643	8.7879	0	0	0	0
-0.25201	-12.81	3.021	8.6965	0	0	0	0
-0.25925	-12.812	3.0724	8.5852	0	0	0	0
-0.26235	-12.814	3.1191	8.4437	0	0	0	0
-0.26285	-12.813	3.1619	8.2764	0	0	0	0
-0.26206	-12.809	3.2013	8.1018	0	0	0	0
-0.26101	-12.8	3.2375	7.9423	0	0	0	0
-0.26053	-12.786	3.271	7.8136	0	0	0	0
-0.26126	-12.766	3.302	7.7199	0	0	0	0
-0.26372	-12.739	3.3303	7.6563	0	0	0	0
-0.26834	-12.708	3.355	7.6128	0	0	0	0
-0.27534	-12.676	3.375	7.5792	0	0	0	0
-0.28454	-12.645	3.3896	7.5471	0	0	0	0
-0.29521	-12.618	3.399	7.5116	0	0	3.3917	7.5709
-0.30622	-12.599	3.4044	7.4725	0	0	0	0
-0.31668	-12.588	3.4081	7.4341	0	0	0	0
-0.32621	-12.586	3.4124	7.4015	0	0	0	0
-0.33457	-12.59	3.4202	7.3775	0	0	0	0
-0.3413	-12.597	3.4339	7.3608	0	0	0	0
-0.34616	-12.605	3.455	7.3484	0	0	0	0
-0.35046	-12.61	3.4828	7.3361	0	0	0	0
-0.35805	-12.61	3.5148	7.3205	0	0	0	0
-0.37517	-12.605	3.547	7.3004	0	0	0	0
-0.40925	-12.593	3.5756	7.2784	0	0	0	0
-0.46671	-12.576	3.5995	7.2623	0	0	0	0
-0.55067	-12.555	3.6201	7.2616	0	0	0	0
-0.65966	-12.533	3.6393	7.2805	0	0	0	0
-0.78785	-12.515	3.6583	7.3139	0	0	0	0
-0.92636	-12.503	3.6765	7.3507	0	0	0	0
-1.0661	-12.498	3.6923	7.3795	0	0	0	0
-1.201	-12.497	3.7033	7.3947	0	0	0	0
-1.3298	-12.5	3.7061	7.399	0	0	0	0
-1.4556	-12.505	3.6978	7.4015	0	0	0	0
-1.5836	-12.512	3.6766	7.412	0	0	0	0
-1.7178	-12.519	3.6419	7.4344	0	0	0	0
-1.8596	-12.525	3.594	7.4677	0	0	0	0
-2.0064	-12.529	3.5345	7.5112	0	0	0	0
-2.1536	-12.528	3.4669	7.5661	-2.1974	-12.49	0	0
-2.2958	-12.522	3.3966	7.6339	0	0	0	0
-2.429	-12.513	3.3284	7.7132	0	0	0	0
-2.5504	-12.501	3.265	7.8009	0	0	0	0
-2.6593	-12.49	3.207	7.8923	0	0	0	0
-2.7565	-12.481	3.1536	7.9824	0	0	0	0
-2.8441	-12.476	3.1041	8.0688	0	0	0	0
-2.9243	-12.474	3.057	8.1533	0	0	0	0
-2.9991	-12.472	3.0103	8.2423	0	0	0	0
-3.0715	-12.467	2.9626	8.343	0	0	0	0
-3.1454	-12.456	2.9138	8.4592	0	0	0	0
-3.2248	-12.438	2.8649	8.5888	0	0	-3.1708	-12.431
-3.3124	-12.416	2.8169	8.7253	0	0	0	0
-3.4083	-12.392	2.7712	8.864	0	0	0	0
-3.5099	-12.371	2.7285	9.0046	0	0	0	0
-3.6125	-12.355	2.6891	9.1476	0	0	0	0
-3.7104	-12.345	2.6524	9.2884	0	0	0	0
-3.7981	-12.341	2.6177	9.4165	0	0	0	0
-3.8722	-12.341	2.584	9.5221	0	0	0	0
-3.932	-12.345	2.5513	9.6005	0	0	0	0
-3.9793	-12.352	2.5194	9.6552	0	0	0	0
-4.0176	-12.359	2.4872	9.697	0	0	0	0
-4.0501	-12.366	2.4517	9.7384	0	0	0	0
-4.0785	-12.373	2.4091	9.7868	0	0	0	0
-4.1027	-12.383	2.3564	9.842	0	0	0	0
-4.1221	-12.4	2.2925	9.9019	0	0	0	0
-4.1359	-12.424	2.2187	9.9677	0	0	0	0
-4.1434	-12.455	2.1378	10.045	0	0	0	0
-4.1453	-12.492	2.0535	10.139	0	0	0	0
-4.1434	-12.53	1.9683	10.258	0	0	0	0
-4.1403	-12.568	1.8826	10.4	0	0	0	0
-4.1374	-12.606	1.7952	10.557	0	0	0	0
-4.1349	-12.645	1.7041	10.716	0	0	0	0
-4.1328	-12.685	1.6068	10.865	0	0	0	0
-4.1319	-12.724	1.5003	10.997	0	0	0	0
-4.1324	-12.759	1.3821	11.102	0	0	0	0
-4.133	-12.785	1.2524	11.176	0	0	0	0
-4.1304	-12.8	1.1149	11.217	0	0	0	0
-4.1203	-12.804	0.97454	11.234	0	0	0	0
-4.0987	-12.802	0.83442	11.235	0	0	0	0
-4.0643	-12.8	0.69563	11.225	0.68759	11.184	0	0
-4.0193	-12.803	0.55781	11.206	0	0	0	0
-3.968	-12.814	0.42079	11.18	0	0	0	0
-3.9146	-12.833	0.28562	11.145	0	0	0	0
-3.8617	-12.859	0.15365	11.1	0	0	0	0
-3.81	-12.887	0.025248	11.041	0	0	0	0
-3.7595	-12.912	-0.099778	10.974	0	0	0	0
-3.7097	-12.926	-0.22122	10.909	0	0	0	0
-3.659	-12.926	-0.3392	10.862	0	0	0	0
-3.6045	-12.911	-0.45548	10.846	0	0	0	0
-3.5432	-12.879	-0.57337	10.864	0	0	0	0
-3.4728	-12.833	-0.696	10.91	0	0	-0.71833	10.943
-3.3917	-12.775	-0.82535	10.974	0	0	0	0
-3.2989	-12.71	-0.96214	11.039	0	0	0	0
-3.1941	-12.639	-1.1049	11.095	0	0	0	0
-3.0776	-12.564	-1.2491	11.134	0	0	0	0
-2.951	-12.486	-1.3883	11.156	0	0	0	0
-2.8165	-12.404	-1.5169	11.166	0	0	0	0
-2.6779	-12.32	-1.6317	11.171	0	0	0	0
-2.5412	-12.236	-1.7327	11.176	0	0	0	0
-2.4144	-12.157	-1.822	11.185	0	0	0	0
-2.305	-12.086	-1.9011	11.195	0	0	0	0
-2.2177	-12.029	-1.9702	11.205	0	0	0	0
-2.1536	-11.987	-2.0292	11.211	0	0	0	0
-2.1103	-11.958	-2.0791	11.212	0	0	0	0
-2.0833	-11.94	-2.1216	11.21	0	0	0	0
-2.0684	-11.931	-2.1575	11.204	0	0	0	0
-2.0629	-11.929	-2.1872	11.196	0	0	0	0
-2.0661	-11.927	-2.2112	11.189	0	0	0	0
-2.0788	-11.918	-2.2307	11.185	0	0	0	0
-2.1024	-11.893	-2.2469	11.185	0	0	0	0
-2.1371	-11.848	-2.2617	11.192	0	0	0	0
-2.1808	-11.781	-2.2769	11.209	0	0	0	0
-2.2289	-11.7	-2.2939	11.238	0	0	0	0
-2.2762	-11.613	-2.3126	11.279	0	0	0	0
-2.3178	-11.53	-2.3322	11.327	0	0	0	0
-2.3499	-11.456	-2.3519	11.376	0	0	0	0
-2.3698	-11.392	-2.3716	11.418	0	0	0	0
-2.3768	-11.336	-2.3911	11.45	0	0	0	0
-2.3715	-11.284	-2.4091	11.475	0	0	0	0
-2.3563	-11.235	-2.4231	11.499	0	0	0	0
-2.3343	-11.191	-2.4297	11.53	0	0	0	0
-2.3094	-11.153	-2.4249	11.572	0	0	0	0
-2.285	-11.124	-2.4046	11.627	0	0	0	0
-2.2632	-11.104	-2.3649	11.688	0	0	0	0
-2.2447	-11.092	-2.3032	11.747	0	0	0	0
-2.2289	-11.089	-2.2181	11.797	0	0	0	0
-2.2146	-11.099	-2.1112	11.836	0	0	0	0
-2.2	-11.123	-1.9869	11.868	0	0	0	0
-2.1841	-11.161	-1.8508	11.9	0	0	0	0
-2.1662	-11.212	-1.7081	11.936	0	0	0	0
-2.1463	-11.271	-1.5631	11.968	0	0	0	0
-2.1252	-11.334	-1.4185	11.985	0	0	0	0
-2.1035	-11.4	-1.2765	11.983	0	0	0	0
-2.0813	-11.466	-1.1405	11.972	0	0	0	0
-2.0588	-11.531	-1.0157	11.966	0	0	0	0
-2.0361	-11.589	-0.90757	11.979	0	0	0	0
-2.0138	-11.638	-0.81943	12.013	0	0	0	0
-1.9921	-11.676	-0.75064	12.064	-1.9835	-11.644	0	0
-1.9718	-11.703	-0.69694	12.122	0	0	0	0
-1.9534	-11.721	-0.65276	12.18	0	0	0	0
-1.9382	-11.731	-0.61367	12.233	0	0	0	0
-1.927	-11.734	-0.57746	12.281	0	0	0	0
-1.9198	-11.732	-0.54391	12.324	0	0	0	0
-1.9153	-11.728	-0.51411	12.365	0	0	0	0
-1.9114	-11.723	-0.48933	12.405	0	0	0	0
-1.9051	-11.722	-0.46978	12.444	0	0	0	0
-1.8936	-11.727	-0.45386	12.483	0	0	0	0
-1.8743	-11.741	-0.43861	12.525	0	0	0	0
-1.8462	-11.765	-0.42084	12.573	0	0	-1.8619	-11.674
-1.81	-11.8	-0.39784	12.628	0	0	0	0
-1.7683	-11.843	-0.3679	12.684	0	0	0	0
-1.7253	-11.887	-0.33089	12.739	0	0	0	0
-1.6854	-11.927	-0.28858	12.786	0	0	0	0
-1.6516	-11.96	-0.24398	12.826	0	0	0	0
-1.6242	-11.988	-0.20066	12.863	0	0	0	0
-1.6013	-12.014	-0.16228	12.9	0	0	0	0
-1.5796	-12.046	-0.13196	12.944	0	0	0	0
-1.5563	-12.087	-0.11139	12.996	0	0	0	0
-1.5301	-12.138	-0.10099	13.053	0	0	0	0
-1.5016	-12.197	-0.10075	13.106	0	0	0	0
-1.473	-12.259	-0.11077	13.147	0	0	0	0
-1.4461	-12.322	-0.13198	13.17	0	0	0	0
-1.4218	-12.383	-0.16666	13.176	0	0	0	0
-1.3996	-12.442	-0.21763	13.166	0	0	0	0
-1.3773	-12.5	-0.2861	13.148	0	0	0	0
-1.3517	-12.556	-0.37033	13.128	0	0	0	0
-1.3195	-12.613	-0.46678	13.111	0	0	0	0
-1.2776	-12.67	-0.57235	13.098	0	0	0	0
-1.2237	-12.729	-0.68524	13.095	0	0	0	0
-1.1573	-12.791	-0.80488	13.11	0	0	0	0
-1.0797	-12.857	-0.93174	13.151	0	0	0	0
-0.99439	-12.927	-1.0666	13.213	0	0	0	0
-0.90571	-13	-1.2092	13.285	0	0	0	0
-0.8189	-13.071	-1.3574	13.354	0	0	0	0
-0.73912	-13.137	-1.5068	13.406	0	0	0	0
-0.67068	-13.193	-1.6529	13.434	-1.6497	13.597	0	0
-0.616	-13.239	-1.7924	13.437	0	0	0	0
-0.57478	-13.273	-1.9234	13.423	0	0	0	0
-0.54464	-13.295	-2.0446	13.406	0	0	0	0
-0.52271	-13.302	-2.1559	13.397	0	0	0	0
-0.5066	-13.291	-2.2583	13.406	0	0	0	0
-0.49442	-13.261	-2.3529	13.439	0	0	0	0
-0.48481	-13.212	-2.4399	13.499	0	0	0	0
-0.47695	-13.146	-2.5197	13.579	0	0	0	0
-0.47042	-13.068	-2.5929	13.67	0	0	-2.5632	13.791
-0.46499	-12.983	-2.6598	13.76	0	0	0	0
-0.46079	-12.899	-2.7206	13.846	0	0	0	0
-0.45813	-12.818	-2.7753	13.925	0	0	0	0
-0.45661	-12.745	-2.8238	13.994	0	0	0	0
-0.45523	-12.683	-2.8654	14.048	0	0	0	0
-0.45371	-12.629	-2.8993	14.085	0	0	0	0
-0.45349	-12.58	-2.9253	14.106	0	0	0	0
-0.4569	-12.532	-2.9439	14.118	0	0	0	0
-0.46545	-12.48	-2.9561	14.126	0	0	0	0
-0.47902	-12.424	-2.9637	14.137	0	0	0	0
-0.49655	-12.367	-2.9688	14.155	0	0	0	0
-0.51681	-12.312	-2.9738	14.181	0	0	0	0
-0.53856	-12.262	-2.9802	14.209	0	0	0	0
-0.56076	-12.219	-2.9877	14.227	0	0	0	0
-0.58312	-12.179	-2.9941	14.227	0	0	0	0
-0.60581	-12.14	-2.9962	14.213	0	0	0	0
-0.6287	-12.097	-2.9915	14.197	0	0	0	0
-0.65085	-12.047	-2.9802	14.191	0	0	0	0
-0.67072	-11.99	-2.9647	14.201	0	0	0	0
-0.68643	-11.929	-2.9476	14.225	0	0	0	0
-0.69638	-11.869	-2.9299	14.255	0	0	0	0
-0.69985	-11.814	-2.9103	14.285	0	0	0	0
-0.69712	-11.766	-2.8854	14.308	0	0	0	0
-0.68905	-11.724	-2.851	14.326	0	0	0	0
-0.67666	-11.685	-2.8032	14.339	0	0	0	0
-0.66111	-11.647	-2.7397	14.346	0	0	0	0
-0.64397	-11.61	-2.6604	14.344	0	0	0	0
-0.62696	-11.572	-2.5674	14.33	0	0	0	0
-0.61109	-11.532	-2.464	14.299	0	0	0	0
-0.59596	-11.49	-2.3525	14.251	0	0	0	0
-0.57981	-11.45	-2.2346	14.19	0	0	0	0
-0.56045	-11.415	-2.1115	14.123	0	0	0	0
-0.5366	-11.388	-1.9855	14.058	0	0	0	0
-0.50845	-11.371	-1.8599	13.992	0	0	0	0
-0.47714	-11.363	-1.7385	13.92	0	0	0	0
-0.44394	-11.36	-1.6237	13.838	0	0	0	0
-0.40977	-11.359	-1.5152	13.749	0	0	0	0
-0.37522	-11.354	-1.4114	13.664	0	0	0	0
-0.34096	-11.344	-1.3097	13.591	0	0	0	0
-0.30823	-11.325	-1.2075	13.531	-0.29447	-11.331	0	0
-0.27855	-11.298	-1.1027	13.479	0	0	0	0
-0.25323	-11.266	-0.99432	13.431	0	0	0	0
-0.23316	-11.232	-0.88412	13.386	0	0	0	0
-0.21862	-11.201	-0.77601	13.345	0	0	0	0
-0.20904	-11.175	-0.67463	13.307	0	0	0	0
-0.20332	-11.155	-0.58379	13.266	0	0	0	0
-0.2003	-11.14	-0.50552	13.216	0	0	0	0
-0.1991	-11.131	-0.4406	13.151	0	0	0	0
-0.19914	-11.126	-0.38949	13.075	0	0	0	0
-0.2	-11.124	-0.35255	12.997	0	0	0	0
-0.20146	-11.122	-0.32915	12.925	0	0	0	0
-0.20337	-11.117	-0.31701	12.869	0	0	0	0
-0.20566	-11.108	-0.31298	12.83	0	0	0	0
-0.2084	-11.092	-0.31407	12.812	0	0	0	0
-0.21193	-11.069	-0.31801	12.815	0	0	0	0
-0.21667	-11.04	-0.32322	12.841	0	0	-0.20051	-11.049
-0.22271	-11.008	-0.3286	12.892	0	0	0	0
-0.22958	-10.975	-0.33314	12.971	0	0	0	0
-0.23635	-10.946	-0.33569	13.074	0	0	0	0
-0.2421	-10.921	-0.33519	13.189	0	0	0	0
-0.24635	-10.903	-0.33135	13.304	0	0	0	0
-0.24918	-10.888	-0.32461	13.405	0	0	0	0
-0.25106	-10.875	-0.31557	13.488	0	0	0	0
-0.25264	-10.862	-0.30414	13.556	0	0	0	0
-0.2545	-10.848	-0.28901	13.617	0	0	0	0
-0.25711	-10.836	-0.2674	13.675	0	0	0	0
-0.26065	-10.828	-0.2358	13.73	0	0	0	0
-0.2648	-10.828	-0.19113	13.769	0	0	0	0
-0.26843	-10.835	-0.13129	13.775	0	0	0	0
-0.26971	-10.849	-0.05504	13.733	0	0	0	0
-0.2669	-10.868	0.037318	13.638	0	0	0	0
-0.25962	-10.892	0.14294	13.498	0	0	0	0
-0.24946	-10.921	0.25709	13.333	0	0	0	0
-0.23931	-10.959	0.37528	13.16	0	0	0	0
-0.23208	-11.01	0.49469	12.993	0	0	0	0
-0.22949	-11.074	0.61433	12.842	0	0	0	0
-0.23158	-11.15	0.73487	12.723	0	0	0	0
-0.23699	-11.232	0.8576	12.647	0	0	0	0
-0.24392	-11.317	0.98269	12.611	0	0	0	0
-0.25075	-11.398	1.1085	12.597	0	0	0	0
-0.25659	-11.474	1.2332	12.582	0	0	0	0
-0.26148	-11.54	1.3558	12.548	0	0	0	0
-0.26613	-11.597	1.4759	12.483	0	0	0	0
-0.2714	-11.643	1.5934	12.39	0	0	0	0
-0.27793	-11.679	1.7096	12.274	0	0	0	0
-0.28611	-11.707	1.8263	12.143	0	0	0	0
-0.29626	-11.73	1.9434	12.004	0	0	0	0
-0.30859	-11.751	2.0583	11.86	0	0	0	0
-0.323	-11.772	2.1684	11.71	0	0	0	0
-0.33942	-11.795	2.2738	11.554	0	0	0	0
-0.35823	-11.824	2.377	11.391	0	0	0	0
-0.38015	-11.858	2.4808	11.223	0	0	0	0
-0.40525	-11.897	2.5854	11.049	0	0	0	0
-0.43213	-11.94	2.6879	10.868	0	0	0	0
-0.45832	-11.985	2.7857	10.68	0	0	0	0
-0.48125	-12.031	2.8775	10.483	0	0	0	0
-0.49876	-12.072	2.9637	10.286	0	0	0	0
-0.50877	-12.105	3.0455	10.099	0	0	0	0
-0.50957	-12.125	3.1252	9.928	0	0	0	0
-0.50071	-12.133	3.2053	9.7673	0	0	0	0
-0.48378	-12.128	3.2877	9.6062	3.2603	9.6343	0	0
-0.46193	-12.114	3.3724	9.4328	0	0	0	0
-0.43815	-12.094	3.4583	9.2388	0	0	0	0
-0.41423	-12.072	3.544	9.0252	0	0	0	0
-0.39123	-12.05	3.6282	8.8027	0	0	0	0
-0.37033	-12.029	3.7096	8.5858	0	0	0	0
-0.35281	-12.008	3.7863	8.3842	0	0	0	0
-0.33954	-11.983	3.8567	8.2007	0	0	0	0
-0.33053	-11.953	3.9198	8.0347	0	0	0	0
-0.32517	-11.914	3.9757	7.8835	0	0	0	0
-0.32277	-11.866	4.0253	7.7431	0	0	0	0
-0.32285	-11.814	4.0702	7.6097	0	0	0	0
-0.32522	-11.765	4.1119	7.4835	0	0	0	0
-0.32997	-11.724	4.1513	7.369	0	0	0	0
-0.3373	-11.695	4.1881	7.2697	0	0	4.2214	7.2936
-0.34736	-11.679	4.2216	7.1857	0	0	0	0
-0.35996	-11.672	4.2516	7.1142	0	0	0	0
-0.37409	-11.672	4.2797	7.0504	0	0	0	0
-0.38742	-11.677	4.3075	6.9891	0	0	0	0
-0.3971	-11.685	4.3352	6.9272	0	0	0	0
-0.40141	-11.694	4.3618	6.8643	0	0	0	0
-0.40054	-11.705	4.387	6.8004	0	0	0	0
-0.39646	-11.715	4.4113	6.7364	0	0	0	0
-0.39285	-11.722	4.436	6.6759	0	0	0	0
-0.39513	-11.726	4.4631	6.6237	0	0	0	0
-0.41021	-11.724	4.4955	6.582	0	0	0	0
-0.44491	-11.718	4.5347	6.5501	0	0	0	0
-0.50292	-11.706	4.5794	6.5258	0	0	0	0
-0.58282	-11.69	4.6263	6.5057	0	0	0	0
-0.67912	-11.67	4.6714	6.4854	0	0	0	0
-0.7847	-11.647	4.7114	6.4614	0	0	0	0
-0.89258	-11.621	4.743	6.4325	0	0	0	0
-0.99715	-11.593	4.7644	6.4005	0	0	0	0
-1.0959	-11.566	4.7754	6.3686	0	0	0	0
-1.1899	-11.539	4.7766	6.3413	-1.1949	-11.521	0	0
-1.283	-11.515	4.7692	6.3253	0	0	0	0
-1.3793	-11.496	4.7555	6.3241	0	0	0	0
-1.4804	-11.482	4.7382	6.3346	0	0	0	0
-1.5849	-11.478	4.7192	6.3488	0	0	0	0
-1.6884	-11.483	4.699	6.3597	0	0	0	0
-1.7856	-11.496	4.6749	6.3644	0	0	0	0
-1.8722	-11.511	4.6416	6.365	0	0	0	0
-1.9469	-11.524	4.5931	6.367	0	0	0	0
-2.0104	-11.532	4.5254	6.3744	0	0	0	0
-2.0645	-11.534	4.4385	6.3882	0	0	0	0
-2.1103	-11.531	4.3344	6.4079	0	0	0	0
-2.1486	-11.524	4.2166	6.4325	0	0	0	0
-2.1811	-11.512	4.0886	6.4571	0	0	0	0
-2.2114	-11.497	3.9539	6.4742	0	0	-2.1981	-11.432
-2.244	-11.476	3.8155	6.4775	0	0	0	0
-2.2832	-11.45	3.6756	6.4674	0	0	0	0
-2.3313	-11.42	3.5341	6.4509	0	0	0	0
-2.3881	-11.39	3.3895	6.4359	0	0	0	0
-2.4512	-11.364	3.2417	6.4276	0	0	0	0
-2.5169	-11.35	3.0935	6.4316	0	0	0	0
-2.5808	-11.354	2.9496	6.4562	0	0	0	0
-2.6404	-11.38	2.8145	6.5089	0	0	0	0
-2.6953	-11.429	2.6905	6.5914	0	0	0	0
-2.7468	-11.497	2.5775	6.6982	0	0	0	0
-2.7965	-11.575	2.4732	6.8175	0	0	0	0
-2.8449	-11.654	2.3755	6.9344	0	0	0	0
-2.8922	-11.726	2.2831	7.036	0	0	0	0
-2.9381	-11.789	2.1959	7.1177	0	0	0	0
-2.9821	-11.84	2.1136	7.183	0	0	0	0
-3.0235	-11.882	2.0331	7.2415	0	0	0	0
-3.0618	-11.915	1.944	7.3072	0	0	0	0
-3.0965	-11.945	1.8227	7.3981	0	0	0	0
-3.1273	-11.972	1.6289	7.5346	0	0	0	0
-3.154	-11.998	1.3092	7.7399	0	0	0	0
-3.1768	-12.021	0.80986	8.0393	0	0	0	0
-3.1958	-12.043	0.10136	8.4504	0	0	0	0
-3.2123	-12.062	-0.78579	8.9604	0	0	0	0
-3.2277	-12.078	-1.7381	9.508	-3.8826	10.747	0	0
-3.2436	-12.09	-2.6009	10.006	0	0	-3.8842	10.738
