## Supplementary material for "How to control unpredictable others in court-net sports": International match data: n7_3_4.txt

-0.50768	-12.149	3.8909	12.054	0	0	-0.49574	-12.13
-0.4991	-12.111	3.8882	11.99	0	0	0	0
-0.48493	-12.056	3.8837	11.896	0	0	0	0
-0.46382	-11.986	3.878	11.776	0	0	0	0
-0.43484	-11.902	3.8724	11.646	0	0	0	0
-0.3978	-11.81	3.8683	11.528	0	0	0	0
-0.35369	-11.715	3.8668	11.444	0	0	0	0
-0.30486	-11.621	3.8689	11.402	0	0	0	0
-0.25516	-11.534	3.8759	11.399	0	0	0	0
-0.20963	-11.46	3.8902	11.424	0	0	0	0
-0.17362	-11.405	3.9162	11.465	0	0	0	0
-0.15129	-11.372	3.9588	11.513	0	0	0	0
-0.14433	-11.361	4.022	11.56	0	0	0	0
-0.15179	-11.369	4.1073	11.595	0	0	0	0
-0.17077	-11.391	4.2135	11.611	0	0	0	0
-0.19734	-11.42	4.3367	11.603	0	0	0	0
-0.2271	-11.451	4.4696	11.572	0	0	0	0
-0.25578	-11.477	4.6027	11.524	0	0	0	0
-0.2804	-11.496	4.7276	11.471	4.76	11.271	0	0
-0.29989	-11.507	4.8385	11.427	0	0	0	0
-0.3149	-11.512	4.9339	11.398	0	0	0	0
-0.32715	-11.516	5.0151	11.381	0	0	0	0
-0.33898	-11.523	5.0844	11.37	0	0	0	0
-0.35322	-11.538	5.143	11.355	0	0	0	0
-0.37274	-11.561	5.1933	11.333	0	0	0	0
-0.39995	-11.594	5.2398	11.31	0	0	0	0
-0.4359	-11.636	5.2884	11.29	0	0	0	0
-0.4798	-11.685	5.3444	11.28	0	0	0	0
-0.52958	-11.737	5.4096	11.279	0	0	5.3234	11.175
-0.58308	-11.79	5.4827	11.29	0	0	0	0
-0.63843	-11.846	5.5595	11.309	0	0	0	0
-0.69397	-11.904	5.6355	11.331	0	0	0	0
-0.74835	-11.963	5.7072	11.349	0	0	0	0
-0.8008	-12.019	5.7722	11.359	0	0	0	0
-0.85098	-12.068	5.8296	11.359	0	0	0	0
-0.8986	-12.11	5.8795	11.354	0	0	0	0
-0.94323	-12.146	5.9216	11.348	0	0	0	0
-0.98425	-12.179	5.9552	11.342	0	0	0	0
-1.0204	-12.206	5.9795	11.338	0	0	0	0
-1.0504	-12.227	5.9952	11.335	0	0	0	0
-1.0745	-12.242	6.0041	11.332	0	0	0	0
-1.0962	-12.25	6.0082	11.332	0	0	0	0
-1.1223	-12.252	6.0092	11.334	0	0	0	0
-1.1609	-12.247	6.0078	11.341	0	0	0	0
-1.2195	-12.236	6.0038	11.354	0	0	0	0
-1.3027	-12.221	5.9961	11.377	0	0	0	0
-1.4109	-12.205	5.9831	11.409	0	0	0	0
-1.539	-12.192	5.9635	11.449	0	0	0	0
-1.6787	-12.181	5.9369	11.488	0	0	0	0
-1.8226	-12.172	5.9043	11.516	0	0	0	0
-1.9663	-12.166	5.868	11.526	0	0	0	0
-2.1088	-12.164	5.8314	11.52	0	0	0	0
-2.2505	-12.169	5.7975	11.509	0	0	0	0
-2.3917	-12.183	5.7679	11.501	0	0	0	0
-2.5316	-12.206	5.7426	11.505	0	0	0	0
-2.6683	-12.237	5.7198	11.523	0	0	0	0
-2.8003	-12.276	5.6959	11.553	0	0	0	0
-2.928	-12.32	5.6661	11.592	-2.9426	-12.289	0	0
-3.0542	-12.366	5.6249	11.634	0	0	0	0
-3.1819	-12.409	5.5675	11.677	0	0	0	0
-3.3116	-12.447	5.4904	11.716	0	0	0	0
-3.4409	-12.481	5.393	11.749	0	0	0	0
-3.5655	-12.513	5.2781	11.774	0	0	0	0
-3.6813	-12.543	5.1513	11.791	0	0	0	0
-3.7863	-12.572	5.0182	11.807	0	0	0	0
-3.8799	-12.596	4.8827	11.827	0	0	0	0
-3.963	-12.616	4.746	11.854	0	0	0	0
-4.0367	-12.63	4.6066	11.882	0	0	-4.0292	-12.574
-4.1026	-12.638	4.4638	11.904	0	0	0	0
-4.1626	-12.641	4.3188	11.913	0	0	0	0
-4.2182	-12.638	4.1751	11.909	0	0	0	0
-4.2702	-12.633	4.038	11.89	0	0	0	0
-4.3193	-12.628	3.9121	11.859	0	0	0	0
-4.3663	-12.626	3.8005	11.822	0	0	0	0
-4.4125	-12.629	3.7036	11.786	0	0	0	0
-4.458	-12.636	3.6179	11.756	0	0	0	0
-4.5016	-12.646	3.5378	11.733	0	0	0	0
-4.5412	-12.658	3.4559	11.716	0	0	0	0
-4.5758	-12.675	3.3667	11.703	0	0	0	0
-4.606	-12.698	3.2674	11.698	0	0	0	0
-4.6331	-12.728	3.1596	11.702	0	0	0	0
-4.6581	-12.768	3.0476	11.716	0	0	0	0
-4.6806	-12.815	2.9366	11.731	0	0	0	0
-4.6984	-12.868	2.8301	11.739	0	0	0	0
-4.7077	-12.922	2.7299	11.735	0	0	0	0
-4.7042	-12.97	2.6359	11.72	0	0	0	0
-4.6848	-13.01	2.547	11.7	0	0	0	0
-4.6479	-13.039	2.4611	11.684	0	0	0	0
-4.5928	-13.059	2.3748	11.676	0	0	0	0
-4.5205	-13.069	2.2838	11.679	0	0	0	0
-4.4348	-13.075	2.1837	11.693	0	0	0	0
-4.3415	-13.081	2.073	11.718	0	0	0	0
-4.2451	-13.091	1.9535	11.75	0	0	0	0
-4.1468	-13.108	1.8298	11.79	0	0	0	0
-4.0457	-13.131	1.7071	11.834	0	0	0	0
-3.9402	-13.156	1.5899	11.877	0	0	0	0
-3.8289	-13.183	1.4809	11.911	0	0	0	0
-3.7126	-13.213	1.3809	11.931	0	0	0	0
-3.5931	-13.247	1.2907	11.938	0	0	0	0
-3.4725	-13.286	1.2118	11.936	0	0	0	0
-3.3526	-13.326	1.1448	11.933	0	0	0	0
-3.2348	-13.36	1.0876	11.935	0	0	0	0
-3.1189	-13.382	1.0363	11.949	0	0	0	0
-3.0011	-13.389	0.98632	11.981	0	0	0	0
-2.8767	-13.383	0.93411	12.033	0	0	0	0
-2.7425	-13.365	0.87786	12.102	0	0	0	0
-2.5988	-13.34	0.81813	12.184	0	0	0	0
-2.4487	-13.316	0.75727	12.273	0	0	0	0
-2.2962	-13.299	0.698	12.367	0	0	0	0
-2.1453	-13.294	0.64265	12.458	0	0	0	0
-2.001	-13.302	0.59306	12.541	0	0	0	0
-1.8687	-13.318	0.55016	12.612	0.56089	12.605	0	0
-1.7531	-13.336	0.51408	12.672	0	0	0	0
-1.6562	-13.35	0.48491	12.721	0	0	0	0
-1.5774	-13.36	0.4631	12.758	0	0	0	0
-1.5136	-13.363	0.44862	12.782	0	0	0	0
-1.4603	-13.36	0.44048	12.794	0	0	0	0
-1.4122	-13.348	0.43708	12.796	0	0	0	0
-1.3645	-13.33	0.43678	12.793	0	0	0	0
-1.3143	-13.31	0.43827	12.789	0	0	0.44216	12.756
-1.2616	-13.291	0.4406	12.789	0	0	0	0
-1.2087	-13.278	0.44314	12.8	0	0	0	0
-1.1585	-13.272	0.44541	12.829	0	0	0	0
-1.1136	-13.274	0.44686	12.881	0	0	0	0
-1.0765	-13.284	0.44678	12.96	0	0	0	0
-1.0483	-13.301	0.44416	13.063	0	0	0	0
-1.0292	-13.321	0.43771	13.182	0	0	0	0
-1.0177	-13.341	0.42638	13.307	0	0	0	0
-1.0108	-13.355	0.40995	13.424	0	0	0	0
-1.0037	-13.363	0.38952	13.52	0	0	0	0
-0.99012	-13.361	0.36775	13.588	0	0	0	0
-0.96349	-13.35	0.34813	13.629	0	0	0	0
-0.91758	-13.332	0.33324	13.65	0	0	0	0
-0.8482	-13.31	0.3237	13.657	0	0	0	0
-0.75427	-13.286	0.31835	13.658	0	0	0	0
-0.63809	-13.26	0.31507	13.658	0	0	0	0
-0.50475	-13.231	0.31175	13.661	0	0	0	0
-0.36071	-13.199	0.30718	13.667	0	0	0	0
-0.21202	-13.17	0.30126	13.676	0	0	0	0
-0.062884	-13.146	0.29423	13.685	0	0	0	0
0.085435	-13.131	0.28568	13.686	0	0	0	0
0.23441	-13.124	0.27475	13.675	0	0	0	0
0.38618	-13.125	0.2612	13.648	0	0	0	0
0.54134	-13.133	0.24559	13.61	0	0	0	0
0.69903	-13.147	0.22811	13.566	0	0	0	0
0.85886	-13.166	0.20777	13.525	0	0	0	0
1.022	-13.188	0.18308	13.493	0	0	0	0
1.191	-13.208	0.15362	13.474	0	0	0	0
1.3684	-13.225	0.12108	13.469	0	0	0	0
1.5554	-13.239	0.088829	13.475	0	0	0	0
1.749	-13.252	0.060134	13.484	0	0	0	0
1.9415	-13.265	0.037034	13.485	0	0	0	0
2.1238	-13.281	0.020114	13.468	0	0	0	0
2.2889	-13.3	0.008573	13.423	0	0	0	0
2.434	-13.324	0.000583	13.353	0	0	0	0
2.5593	-13.355	-0.006033	13.268	2.5685	-13.288	0	0
2.6669	-13.39	-0.013307	13.186	0	0	0	0
2.7595	-13.431	-0.02286	13.121	0	0	0	0
2.8402	-13.472	-0.035597	13.078	0	0	0	0
2.9122	-13.509	-0.05166	13.057	0	0	0	0
2.9781	-13.536	-0.071023	13.055	0	0	0	0
3.0398	-13.55	-0.09405	13.069	0	0	0	0
3.0988	-13.549	-0.12122	13.093	0	0	0	0
3.1569	-13.534	-0.15257	13.12	0	0	0	0
3.2162	-13.505	-0.1876	13.145	0	0	0	0
3.2782	-13.465	-0.22523	13.163	0	0	3.2597	-13.45
3.3429	-13.418	-0.26381	13.174	0	0	0	0
3.409	-13.371	-0.3017	13.181	0	0	0	0
3.4746	-13.332	-0.33795	13.188	0	0	0	0
3.5373	-13.309	-0.37221	13.198	0	0	0	0
3.5949	-13.309	-0.40397	13.213	0	0	0	0
3.646	-13.335	-0.43182	13.232	0	0	0	0
3.6901	-13.38	-0.45344	13.252	0	0	0	0
3.7266	-13.435	-0.46648	13.268	0	0	0	0
3.7567	-13.487	-0.4694	13.276	0	0	0	0
3.7824	-13.53	-0.46129	13.275	0	0	0	0
3.8062	-13.558	-0.44126	13.271	0	0	0	0
3.8296	-13.572	-0.4085	13.269	0	0	0	0
3.853	-13.572	-0.36311	13.276	0	0	0	0
3.8749	-13.563	-0.3069	13.296	0	0	0	0
3.8907	-13.551	-0.24336	13.328	0	0	0	0
3.8938	-13.544	-0.17644	13.369	0	0	0	0
3.8778	-13.547	-0.10941	13.419	0	0	0	0
3.8385	-13.562	-0.044509	13.479	0	0	0	0
3.7759	-13.589	0.017125	13.546	0	0	0	0
3.6939	-13.624	0.075628	13.617	0	0	0	0
3.5994	-13.664	0.13271	13.685	0.14248	13.733	0	0
3.4986	-13.705	0.19143	13.748	0	0	0	0
3.3942	-13.746	0.25475	13.806	0	0	0	0
3.2851	-13.787	0.3239	13.859	0	0	0	0
3.1691	-13.826	0.39861	13.91	0	0	0	0
3.0455	-13.861	0.478	13.955	0	0	0	0
2.9161	-13.887	0.56016	13.991	0	0	0	0
2.7844	-13.905	0.64104	14.011	0	0	0	0
2.6547	-13.914	0.71493	14.015	0	0	0	0
2.5307	-13.919	0.77659	14.003	0	0	0	0
2.4154	-13.919	0.82313	13.978	0	0	0	0
2.3093	-13.913	0.85487	13.947	0	0	0	0
2.2092	-13.9	0.87519	13.912	0	0	0	0
2.1092	-13.879	0.88938	13.876	0	0	0	0
2.0031	-13.849	0.90302	13.84	0	0	0	0
1.8874	-13.814	0.92099	13.807	0	0	0	0
1.7615	-13.779	0.94768	13.782	0	0	0.94426	13.7
1.6274	-13.75	0.98748	13.768	0	0	0	0
1.4886	-13.729	1.0439	13.764	0	0	0	0
1.3501	-13.716	1.1171	13.77	0	0	0	0
1.2172	-13.71	1.2018	13.783	0	0	0	0
1.0949	-13.71	1.2894	13.799	0	0	0	0
0.98707	-13.715	1.372	13.815	0	0	0	0
0.89523	-13.722	1.4453	13.83	0	0	0	0
0.81837	-13.727	1.5077	13.842	0	0	0	0
0.75351	-13.727	1.5586	13.852	0	0	0	0
0.69636	-13.719	1.5984	13.86	0	0	0	0
0.64177	-13.701	1.6294	13.866	0	0	0	0
0.58429	-13.674	1.6553	13.871	0	0	0	0
0.51858	-13.639	1.6798	13.875	0	0	0	0
0.4394	-13.598	1.7055	13.88	0	0	0	0
0.3424	-13.554	1.7321	13.884	0	0	0	0
0.22577	-13.512	1.7573	13.889	0	0	0	0
0.091061	-13.474	1.7793	13.892	0	0	0	0
-0.057053	-13.443	1.7979	13.895	0	0	0	0
-0.21173	-13.42	1.8147	13.898	0	0	0	0
-0.36655	-13.41	1.8309	13.901	0	0	0	0
-0.51838	-13.41	1.8469	13.904	0	0	0	0
-0.66767	-13.42	1.8609	13.906	0	0	0	0
-0.8167	-13.439	1.8698	13.908	0	0	0	0
-0.96765	-13.467	1.8709	13.91	0	0	0	0
-1.1214	-13.503	1.8632	13.91	0	0	0	0
-1.2771	-13.549	1.8476	13.911	0	0	0	0
-1.4332	-13.604	1.8257	13.91	0	0	0	0
-1.5889	-13.666	1.7995	13.91	0	0	0	0
-1.7456	-13.734	1.7708	13.907	0	0	0	0
-1.906	-13.804	1.7419	13.901	0	0	0	0
-2.072	-13.875	1.7153	13.888	0	0	0	0
-2.243	-13.943	1.6925	13.863	0	0	0	0
-2.415	-14.009	1.6736	13.823	0	0	0	0
-2.5826	-14.074	1.6577	13.765	0	0	0	0
-2.7415	-14.141	1.6442	13.689	0	0	0	0
-2.8897	-14.213	1.6329	13.6	0	0	0	0
-3.028	-14.293	1.6238	13.51	0	0	0	0
-3.1589	-14.38	1.6166	13.426	-3.1334	-14.311	0	0
-3.2852	-14.472	1.6111	13.353	0	0	0	0
-3.4089	-14.565	1.6065	13.291	0	0	0	0
-3.5305	-14.654	1.6017	13.237	0	0	0	0
-3.6494	-14.734	1.5955	13.188	0	0	0	0
-3.7643	-14.802	1.5868	13.141	0	0	0	0
-3.8733	-14.857	1.5756	13.092	0	0	0	0
-3.9749	-14.899	1.5628	13.038	0	0	0	0
-4.0678	-14.93	1.5506	12.98	0	0	0	0
-4.1514	-14.953	1.5415	12.918	0	0	0	0
-4.2261	-14.974	1.5375	12.851	0	0	-4.2152	-14.887
-4.2932	-14.995	1.5397	12.778	0	0	0	0
-4.354	-15.015	1.5472	12.701	0	0	0	0
-4.4104	-15.032	1.5583	12.622	0	0	0	0
-4.4652	-15.044	1.5701	12.538	0	0	0	0
-4.5209	-15.052	1.58	12.449	0	0	0	0
-4.5786	-15.059	1.5866	12.36	0	0	0	0
-4.6374	-15.066	1.5892	12.283	0	0	0	0
-4.6951	-15.076	1.5883	12.225	0	0	0	0
-4.7498	-15.09	1.5849	12.189	0	0	0	0
-4.8001	-15.108	1.5806	12.17	0	0	0	0
-4.845	-15.13	1.5782	12.164	0	0	0	0
-4.8839	-15.153	1.5814	12.166	0	0	0	0
-4.917	-15.175	1.595	12.17	0	0	0	0
-4.9448	-15.193	1.6241	12.173	0	0	0	0
-4.9681	-15.208	1.6725	12.171	0	0	0	0
-4.9871	-15.221	1.7415	12.16	0	0	0	0
-5.001	-15.23	1.8307	12.139	0	0	0	0
-5.0072	-15.232	1.9374	12.108	0	0	0	0
-5.0016	-15.225	2.0564	12.075	0	0	0	0
-4.9803	-15.207	2.1802	12.047	0	0	0	0
-4.9413	-15.18	2.3004	12.027	0	0	0	0
-4.885	-15.144	2.4105	12.015	0	0	0	0
-4.8143	-15.102	2.5063	12.002	0	0	0	0
-4.7345	-15.057	2.5859	11.983	0	0	0	0
-4.6503	-15.013	2.6509	11.949	0	0	0	0
-4.5646	-14.969	2.7061	11.899	0	0	0	0
-4.4773	-14.922	2.7576	11.832	0	0	0	0
-4.3873	-14.869	2.8109	11.751	0	0	0	0
-4.2936	-14.81	2.8705	11.664	0	0	0	0
-4.1961	-14.744	2.9388	11.581	0	0	0	0
-4.0961	-14.672	3.0157	11.512	0	0	0	0
-3.9952	-14.595	3.0978	11.456	0	0	0	0
-3.8948	-14.519	3.1809	11.408	0	0	0	0
-3.7954	-14.444	3.2626	11.355	0	0	0	0
-3.6959	-14.371	3.3421	11.285	0	0	0	0
-3.5936	-14.3	3.4194	11.192	0	0	0	0
-3.4853	-14.226	3.4939	11.074	0	0	0	0
-3.3678	-14.149	3.5643	10.931	0	0	0	0
-3.2399	-14.068	3.6276	10.77	0	0	0	0
-3.1023	-13.984	3.6813	10.599	3.6878	10.462	0	0
-2.9589	-13.902	3.7238	10.426	0	0	0	0
-2.8159	-13.821	3.7559	10.255	0	0	0	0
-2.6803	-13.743	3.7797	10.088	0	0	0	0
-2.5586	-13.666	3.7986	9.9288	0	0	0	0
-2.455	-13.589	3.8171	9.784	0	0	0	0
-2.3712	-13.516	3.8394	9.6639	0	0	0	0
-2.3057	-13.449	3.8684	9.5769	0	0	0	0
-2.2542	-13.389	3.9041	9.5243	0	0	0	0
-2.2104	-13.333	3.9445	9.501	0	0	0	0
-2.1671	-13.282	3.9869	9.4981	0	0	0	0
-2.1188	-13.237	4.0287	9.5068	0	0	0	0
-2.0622	-13.201	4.0684	9.5191	0	0	4.0654	9.4953
-1.9975	-13.177	4.1049	9.5278	0	0	0	0
-1.9283	-13.162	4.1367	9.5264	0	0	0	0
-1.8596	-13.155	4.1626	9.5092	0	0	0	0
-1.796	-13.149	4.1816	9.472	0	0	0	0
-1.74	-13.139	4.1928	9.414	0	0	0	0
-1.6922	-13.121	4.1958	9.3395	0	0	0	0
-1.6533	-13.094	4.1907	9.2569	0	0	0	0
-1.6244	-13.057	4.1776	9.175	0	0	0	0
-1.6068	-13.01	4.1567	9.1007	0	0	0	0
-1.602	-12.952	4.1288	9.0389	0	0	0	0
-1.6107	-12.882	4.0964	8.9921	0	0	0	0
-1.6318	-12.797	4.0636	8.9603	0	0	0	0
-1.663	-12.696	4.034	8.9414	0	0	0	0
-1.7011	-12.586	4.0093	8.9316	0	0	0	0
-1.743	-12.475	3.9887	8.9274	0	0	0	0
-1.7866	-12.371	3.9701	8.9261	0	0	0	0
-1.8307	-12.281	3.9523	8.9261	0	0	0	0
-1.8756	-12.201	3.9343	8.9271	0	0	0	0
-1.9222	-12.123	3.914	8.9295	0	0	0	0
-1.9716	-12.036	3.8879	8.9336	0	0	0	0
-2.025	-11.932	3.8509	8.9399	0	0	0	0
-2.0836	-11.802	3.7984	8.948	0	0	0	0
-2.1479	-11.641	3.7288	8.9572	0	0	0	0
-2.217	-11.452	3.6444	8.9677	0	0	0	0
-2.2882	-11.241	3.5499	8.9833	0	0	0	0
-2.3584	-11.024	3.4513	9.0118	0	0	0	0
-2.4255	-10.812	3.3539	9.0625	0	0	0	0
-2.4892	-10.615	3.2609	9.1417	0	0	0	0
-2.5503	-10.434	3.173	9.2463	0	0	0	0
-2.6097	-10.265	3.0897	9.3623	0	0	0	0
-2.6679	-10.107	3.0101	9.4726	0	0	0	0
-2.7253	-9.9582	2.9331	9.5668	0	0	0	0
-2.7828	-9.8165	2.8567	9.646	0	0	0	0
-2.8424	-9.676	2.7786	9.7205	0	0	0	0
-2.9059	-9.5286	2.6971	9.8013	0	0	0	0
-2.9739	-9.3668	2.6107	9.8927	0	0	0	0
-3.0456	-9.1887	2.5195	9.9929	0	0	0	0
-3.1193	-8.9983	2.4248	10.099	0	0	0	0
-3.1932	-8.8022	2.3297	10.208	-1.8796	-5.1543	0	0
-3.2661	-8.6067	2.2387	10.315	0	0	0	0
-3.3369	-8.4167	2.1569	10.419	0	0	0	0
-3.4048	-8.2356	2.0875	10.518	0	0	0	0
-3.4692	-8.065	2.0311	10.608	0	0	0	0
-3.53	-7.9052	1.9862	10.685	0	0	0	0
-3.5871	-7.7578	1.9505	10.743	0	0	0	0
-3.6395	-7.6262	1.9212	10.785	0	0	0	0
-3.6867	-7.5125	1.8948	10.817	0	0	0	0
-3.7278	-7.4148	1.8677	10.849	0	0	0	0
-3.7632	-7.3274	1.8372	10.888	0	0	0	0
-3.7939	-7.2435	1.8019	10.938	0	0	0	0
-3.8219	-7.1576	1.7627	10.996	0	0	-2.2297	-4.2755
-3.8487	-7.0677	1.7212	11.056	0	0	0	0
-3.8749	-6.9757	1.6779	11.109	0	0	0	0
-3.9	-6.8865	1.6322	11.15	0	0	0	0
-3.9231	-6.8054	1.5842	11.173	0	0	0	0
-3.9432	-6.7364	1.5363	11.177	0	0	0	0
-3.96	-6.6798	1.4925	11.164	0	0	0	0
-3.9738	-6.6332	1.4564	11.138	0	0	0	0
-3.985	-6.5935	1.4294	11.106	0	0	0	0
-3.9946	-6.558	1.4108	11.075	0	0	0	0
-4.0034	-6.5236	1.3988	11.05	0	0	0	0
-4.0126	-6.4862	1.3908	11.033	0	0	0	0
-4.0233	-6.4407	1.3852	11.023	0	0	0	0
-4.0356	-6.3831	1.3806	11.019	0	0	0	0
-4.0484	-6.3135	1.3766	11.021	0	0	0	0
-4.0584	-6.2388	1.3731	11.027	0	0	0	0
-4.0613	-6.1705	1.3707	11.037	0	0	0	0
-4.0533	-6.1184	1.371	11.049	0	0	0	0
-4.033	-6.0856	1.3768	11.062	0	0	0	0
-4.0023	-6.0681	1.3915	11.07	0	0	0	0
-3.9653	-6.0589	1.4196	11.069	0.25519	1.9948	0	0
-3.9271	-6.0513	1.4654	11.053	0	0	0	0
-3.8915	-6.0418	1.5331	11.023	0	0	0	0
-3.8594	-6.0295	1.6249	10.987	0	0	0	0
-3.8288	-6.0141	1.7395	10.957	0	0	0	0
-3.7953	-5.9943	1.8714	10.939	0	0	0	0
-3.7534	-5.9682	2.0122	10.933	0	0	0	0
-3.6973	-5.9346	2.1527	10.934	0	0	0	0
-3.6224	-5.8947	2.285	10.937	0	0	0	0
-3.526	-5.8524	2.4044	10.935	0	0	0	0
-3.409	-5.8132	2.5102	10.925	0	0	0	0
-3.2756	-5.7832	2.6042	10.906	0	0	0.46127	1.9467
-3.1315	-5.7671	2.6892	10.883	0	0	0	0
-2.983	-5.7665	2.767	10.86	0	0	0	0
-2.8358	-5.7793	2.8375	10.84	0	0	0	0
-2.6948	-5.8007	2.8994	10.828	0	0	0	0
-2.5625	-5.826	2.9515	10.824	0	0	0	0
-2.4384	-5.8524	2.9941	10.828	0	0	0	0
-2.3198	-5.8779	3.0295	10.838	0	0	0	0
-2.2044	-5.9009	3.0616	10.857	0	0	0	0
-2.0912	-5.9198	3.0942	10.883	0	0	0	0
-1.9806	-5.9343	3.1292	10.916	0	0	0	0
-1.8716	-5.9446	3.1661	10.952	0	0	0	0
-1.761	-5.9512	3.2029	10.984	0	0	0	0
-1.644	-5.9561	3.2376	11.011	0	0	0	0
-1.5172	-5.9642	3.2685	11.029	0	0	0	0
-1.3813	-5.9833	3.2936	11.041	0	0	0	0
-1.2417	-6.0198	3.3118	11.047	0	0	0	0
-1.1053	-6.0761	3.3235	11.049	0	0	0	0
-0.97593	-6.1483	3.3298	11.049	0	0	0	0
-0.85206	-6.2288	3.3326	11.046	0	0	0	0
-0.72888	-6.3095	3.3334	11.042	0	0	0	0
-0.60192	-6.3857	3.3333	11.037	0	0	0	0
-0.46928	-6.4585	3.3326	11.032	0	0	0	0
-0.33207	-6.5327	3.3314	11.029	0	0	0	0
-0.1933	-6.612	3.329	11.028	0	0	0	0
-0.055803	-6.696	3.3244	11.035	0	0	0	0
0.080068	-6.7815	3.3163	11.052	0	0	0	0
0.21688	-6.8667	3.3039	11.083	0	0	0	0
0.35768	-6.9524	3.287	11.133	0	0	0	0
0.50299	-7.0437	3.267	11.201	0	0	0	0
0.6501	-7.1482	3.2456	11.278	0	0	0	0
0.79441	-7.2714	3.2241	11.353	0	0	0	0
0.93149	-7.4134	3.2031	11.414	0	0	0	0
1.0587	-7.5675	3.183	11.456	0	0	0	0
1.1762	-7.7232	3.164	11.479	0	0	0	0
1.2861	-7.8704	3.1459	11.488	0	0	0	0
1.3926	-8.0039	3.1292	11.487	0	0	0	0
1.5004	-8.1267	3.1151	11.481	0	0	0	0
1.6135	-8.2471	3.1048	11.474	0	0	0	0
1.734	-8.3732	3.0983	11.47	0	0	0	0
1.8615	-8.5092	3.0952	11.473	0	0	0	0
1.9937	-8.6547	3.0945	11.486	0	0	0	0
2.1294	-8.8063	3.0955	11.511	0	0	0	0
2.2688	-8.9602	3.0978	11.55	0	0	0	0
2.4124	-9.1141	3.1009	11.602	0	0	0	0
2.5579	-9.2676	3.1044	11.658	0	0	0	0
2.7007	-9.4216	3.1078	11.71	0	0	0	0
2.8346	-9.5778	3.1109	11.749	0	0	0	0
2.9545	-9.739	3.1134	11.775	0	0	0	0
3.0583	-9.9083	3.1153	11.79	0	0	0	0
3.1481	-10.086	3.116	11.797	0	0	0	0
3.2288	-10.27	3.1146	11.802	0	0	0	0
3.3045	-10.455	3.1099	11.807	0	0	0	0
3.3777	-10.636	3.1005	11.815	0	0	0	0
3.4489	-10.813	3.0849	11.83	0	0	0	0
3.5166	-10.983	3.0629	11.849	0	0	0	0
3.5781	-11.144	3.036	11.87	0	0	0	0
3.63	-11.289	3.0072	11.89	0	0	0	0
