## Supplementary material for "How to control unpredictable others in court-net sports": International match data: n7_4_1.txt

0.9156	-12.011	-2.108	10.721	0	0	0.91505	-12.015
0.9219	-11.927	-2.0996	10.723	0	0	0	0
0.93351	-11.843	-2.0823	10.723	0	0	0	0
0.95132	-11.763	-2.0548	10.719	0	0	0	0
0.97505	-11.693	-2.0181	10.708	0	0	0	0
1.0029	-11.638	-1.9758	10.687	0	0	0	0
1.0319	-11.597	-1.9329	10.655	0	0	0	0
1.0582	-11.567	-1.8938	10.615	0	0	0	0
1.0786	-11.542	-1.8614	10.571	0	0	0	0
1.0899	-11.516	-1.8366	10.53	0	0	0	0
1.0896	-11.485	-1.8192	10.492	0	0	0	0
1.0762	-11.447	-1.8084	10.459	0	0	0	0
1.0504	-11.404	-1.8024	10.432	0	0	0	0
1.0144	-11.362	-1.7995	10.411	0	0	0	0
0.97191	-11.325	-1.7973	10.393	0	0	0	0
0.92712	-11.297	-1.7939	10.373	0	0	0	0
0.88376	-11.281	-1.7873	10.344	0	0	0	0
0.84419	-11.279	-1.7764	10.303	0	0	0	0
0.80912	-11.288	-1.7613	10.25	-0.32005	1.8366	0	0
0.77816	-11.305	-1.7433	10.188	0	0	0	0
0.75064	-11.33	-1.7247	10.118	0	0	0	0
0.72606	-11.362	-1.7078	10.044	0	0	0	0
0.70403	-11.401	-1.6939	9.9685	0	0	0	0
0.68424	-11.446	-1.6834	9.8971	0	0	0	0
0.66672	-11.497	-1.6763	9.834	0	0	0	0
0.65179	-11.555	-1.6722	9.7842	0	0	0	0
0.63977	-11.617	-1.6708	9.7516	0	0	0	0
0.63089	-11.683	-1.6716	9.7375	0	0	0	0
0.62545	-11.748	-1.6743	9.7405	0	0	0	0
0.62382	-11.805	-1.6783	9.7572	0	0	0	0
0.62631	-11.852	-1.683	9.7819	0	0	0	0
0.63299	-11.89	-1.6878	9.8094	0	0	0	0
0.64345	-11.924	-1.6929	9.8368	0	0	0	0
0.6568	-11.964	-1.6993	9.8647	0	0	-0.47517	1.5889
0.67192	-12.02	-1.7087	9.8953	0	0	0	0
0.68772	-12.096	-1.7229	9.9307	0	0	0	0
0.70337	-12.191	-1.743	9.9701	0	0	0	0
0.71827	-12.298	-1.7684	10.008	0	0	0	0
0.73202	-12.409	-1.7974	10.039	0	0	0	0
0.7447	-12.517	-1.8272	10.058	0	0	0	0
0.75706	-12.612	-1.8545	10.069	0	0	0	0
0.7708	-12.688	-1.8749	10.074	0	0	0	0
0.78841	-12.74	-1.884	10.077	0	0	0	0
0.81236	-12.77	-1.879	10.081	0	0	0	0
0.84426	-12.786	-1.8591	10.089	0	0	0	0
0.88414	-12.797	-1.8257	10.108	0	0	0	0
0.93014	-12.808	-1.7827	10.145	0	0	0	0
0.97857	-12.822	-1.7357	10.201	0	0	0	0
1.0252	-12.839	-1.6903	10.274	0	0	0	0
1.0666	-12.855	-1.65	10.357	0	0	0	0
1.1009	-12.869	-1.6166	10.444	0	0	0	0
1.1274	-12.881	-1.5905	10.531	0	0	0	0
1.1472	-12.891	-1.5711	10.62	0	0	0	0
1.1621	-12.898	-1.5552	10.708	0	0	0	0
1.1735	-12.905	-1.5379	10.792	0.23448	-3.1564	0	0
1.1823	-12.911	-1.5142	10.869	0	0	0	0
1.1888	-12.917	-1.4807	10.94	0	0	0	0
1.1938	-12.922	-1.4366	11.01	0	0	0	0
1.1984	-12.925	-1.3834	11.087	0	0	0	0
1.203	-12.924	-1.325	11.176	0	0	0	0
1.2076	-12.92	-1.265	11.284	0	0	0	0
1.2125	-12.912	-1.2058	11.41	0	0	0	0
1.218	-12.901	-1.1477	11.547	0	0	0	0
1.2252	-12.886	-1.0899	11.689	0	0	0	0
1.2357	-12.868	-1.0306	11.833	0	0	1.2305	-12.888
1.2512	-12.846	-0.96805	11.975	0	0	0	0
1.2732	-12.823	-0.90017	12.109	0	0	0	0
1.3021	-12.801	-0.82609	12.226	0	0	0	0
1.3371	-12.781	-0.74718	12.318	0	0	0	0
1.3765	-12.766	-0.66712	12.385	0	0	0	0
1.4174	-12.758	-0.59035	12.432	0	0	0	0
1.4571	-12.757	-0.52022	12.469	0	0	0	0
1.4931	-12.761	-0.45829	12.503	0	0	0	0
1.5234	-12.766	-0.40476	12.538	0	0	0	0
1.5459	-12.769	-0.35909	12.576	0	0	0	0
1.559	-12.767	-0.32027	12.615	0	0	0	0
1.5616	-12.759	-0.28721	12.652	0	0	0	0
1.5519	-12.75	-0.259	12.685	0	0	0	0
1.5271	-12.739	-0.23471	12.712	0	0	0	0
1.4845	-12.728	-0.21355	12.732	0	0	0	0
1.4231	-12.717	-0.19551	12.747	0	0	0	0
1.3441	-12.707	-0.18201	12.76	0	0	0	0
1.2514	-12.699	-0.1756	12.772	0	0	0	0
1.1501	-12.695	-0.1792	12.781	0	0	0	0
1.0459	-12.696	-0.1956	12.784	0	0	0	0
0.9437	-12.704	-0.22645	12.781	0	0	0	0
0.84723	-12.717	-0.27113	12.776	0	0	0	0
0.75849	-12.731	-0.32693	12.771	0	0	0	0
0.67751	-12.745	-0.39057	12.767	0	0	0	0
0.60292	-12.759	-0.4599	12.763	0	0	0	0
0.5331	-12.774	-0.53442	12.756	0	0	0	0
0.46757	-12.788	-0.61439	12.749	0	0	0	0
0.40768	-12.801	-0.69976	12.74	0	0	0	0
0.35563	-12.813	-0.78967	12.732	0	0	0	0
0.31285	-12.827	-0.88255	12.724	0	0	0	0
0.27907	-12.844	-0.97668	12.715	0	0	0	0
0.25264	-12.864	-1.0705	12.703	0	0	0	0
0.23164	-12.888	-1.1624	12.684	0	0	0	0
0.21485	-12.914	-1.2507	12.651	-1.28	12.798	0	0
0.20203	-12.941	-1.3335	12.601	0	0	0	0
0.19377	-12.965	-1.4089	12.538	0	0	0	0
0.19117	-12.985	-1.4765	12.472	0	0	0	0
0.19583	-13.002	-1.5364	12.414	0	0	0	0
0.20945	-13.014	-1.5893	12.372	0	0	0	0
0.23263	-13.025	-1.6356	12.351	0	0	0	0
0.26395	-13.035	-1.675	12.35	0	0	0	0
0.30035	-13.046	-1.7068	12.363	0	0	0	0
0.33825	-13.058	-1.7305	12.385	0	0	-1.7275	12.517
0.37451	-13.073	-1.7461	12.415	0	0	0	0
0.4068	-13.091	-1.7545	12.456	0	0	0	0
0.43348	-13.111	-1.7572	12.513	0	0	0	0
0.45373	-13.131	-1.7561	12.586	0	0	0	0
0.46798	-13.148	-1.7533	12.668	0	0	0	0
0.47771	-13.163	-1.75	12.747	0	0	0	0
0.48465	-13.175	-1.7473	12.81	0	0	0	0
0.48992	-13.186	-1.7472	12.847	0	0	0	0
0.49346	-13.193	-1.752	12.853	0	0	0	0
0.49369	-13.195	-1.7631	12.83	0	0	0	0
0.48729	-13.191	-1.7799	12.782	0	0	0	0
0.4694	-13.179	-1.7989	12.716	0	0	0	0
0.43446	-13.16	-1.8157	12.641	0	0	0	0
0.37783	-13.135	-1.825	12.57	0	0	0	0
0.29738	-13.11	-1.8218	12.514	0	0	0	0
0.19429	-13.091	-1.8018	12.481	0	0	0	0
0.073018	-13.082	-1.7632	12.478	0	0	0	0
-0.05919	-13.087	-1.7069	12.506	0	0	0	0
-0.19332	-13.102	-1.6351	12.558	0	0	0	0
-0.32099	-13.128	-1.5513	12.627	0	0	0	0
-0.43671	-13.16	-1.4589	12.706	0	0	0	0
-0.5382	-13.199	-1.361	12.788	0	0	0	0
-0.62566	-13.24	-1.2592	12.864	0	0	0	0
-0.70147	-13.282	-1.1541	12.927	0	0	0	0
-0.76937	-13.321	-1.0469	12.971	0	0	0	0
-0.83323	-13.354	-0.9396	12.999	0	0	0	0
-0.89635	-13.38	-0.83562	13.014	-0.88359	-13.372	0	0
-0.96147	-13.394	-0.73794	13.02	0	0	0	0
-1.0303	-13.397	-0.64803	13.019	0	0	0	0
-1.1027	-13.39	-0.56614	13.013	0	0	0	0
-1.1765	-13.377	-0.49177	13.005	0	0	0	0
-1.2488	-13.362	-0.42398	12.999	0	0	0	0
-1.316	-13.348	-0.36159	12.999	0	0	0	0
-1.3743	-13.338	-0.30334	13.009	0	0	0	0
-1.4207	-13.33	-0.24763	13.03	0	0	0	0
-1.4541	-13.324	-0.1922	13.06	0	0	0	0
-1.4762	-13.321	-0.1347	13.092	0	0	0	0
-1.4904	-13.32	-0.073597	13.121	0	0	0	0
-1.5004	-13.322	-0.008844	13.14	0	0	0	0
-1.5094	-13.328	0.058537	13.149	0	0	0	0
-1.5196	-13.338	0.12755	13.15	0	0	0	0
-1.532	-13.349	0.19785	13.151	0	0	0	0
-1.5467	-13.354	0.26919	13.161	0	0	0	0
-1.5629	-13.351	0.34047	13.184	0	0	-1.5786	-13.331
-1.5806	-13.336	0.40961	13.222	0	0	0	0
-1.6001	-13.309	0.47449	13.274	0	0	0	0
-1.6226	-13.27	0.53371	13.333	0	0	0	0
-1.6493	-13.224	0.58627	13.386	0	0	0	0
-1.6805	-13.174	0.63162	13.423	0	0	0	0
-1.7155	-13.126	0.67033	13.441	0	0	0	0
-1.7527	-13.088	0.70447	13.439	0	0	0	0
-1.7908	-13.063	0.73699	13.423	0	0	0	0
-1.8292	-13.055	0.77148	13.399	0	0	0	0
-1.8676	-13.061	0.81247	13.378	0	0	0	0
-1.9046	-13.076	0.86485	13.367	0	0	0	0
-1.9382	-13.097	0.93181	13.367	0	0	0	0
-1.9669	-13.12	1.0133	13.372	0	0	0	0
-1.9901	-13.142	1.106	13.374	0	0	0	0
-2.0074	-13.161	1.2042	13.369	0	0	0	0
-2.018	-13.175	1.3023	13.358	0	0	0	0
-2.0207	-13.183	1.3961	13.344	0	0	0	0
-2.0135	-13.185	1.4824	13.332	0	0	0	0
-1.9944	-13.184	1.5579	13.324	0	0	0	0
-1.9614	-13.18	1.6199	13.318	0	0	0	0
-1.9142	-13.178	1.6675	13.31	0	0	0	0
-1.8545	-13.18	1.7029	13.296	1.699	13.274	0	0
-1.7857	-13.189	1.7306	13.272	0	0	0	0
-1.7117	-13.208	1.7556	13.236	0	0	0	0
-1.6368	-13.238	1.7814	13.188	0	0	0	0
-1.5653	-13.278	1.8097	13.133	0	0	0	0
-1.5004	-13.321	1.8412	13.075	0	0	0	0
-1.443	-13.362	1.8764	13.02	0	0	0	0
-1.3924	-13.393	1.915	12.97	0	0	0	0
-1.3479	-13.41	1.9559	12.927	0	0	0	0
-1.3088	-13.41	1.9964	12.89	0	0	0	0
-1.2745	-13.392	2.0333	12.856	0	0	0	0
-1.2444	-13.359	2.0646	12.824	0	0	0	0
-1.2184	-13.315	2.0898	12.79	0	0	0	0
-1.1969	-13.264	2.1098	12.754	0	0	0	0
-1.1802	-13.21	2.1259	12.72	0	0	0	0
-1.1682	-13.156	2.1394	12.692	0	0	0	0
-1.1602	-13.104	2.1511	12.674	0	0	0	0
-1.1555	-13.056	2.1617	12.67	0	0	0	0
-1.1529	-13.012	2.1725	12.685	0	0	2.1499	12.511
-1.1511	-12.975	2.1855	12.716	0	0	0	0
-1.1483	-12.946	2.2026	12.754	0	0	0	0
-1.1433	-12.928	2.2244	12.783	0	0	0	0
-1.1353	-12.921	2.2505	12.793	0	0	0	0
-1.1244	-12.922	2.2795	12.779	0	0	0	0
-1.111	-12.932	2.3094	12.747	0	0	0	0
-1.0961	-12.946	2.3375	12.708	0	0	0	0
-1.082	-12.962	2.3621	12.673	0	0	0	0
-1.0725	-12.977	2.3823	12.648	0	0	0	0
-1.0728	-12.986	2.398	12.635	0	0	0	0
-1.0885	-12.988	2.4089	12.634	0	0	0	0
-1.1235	-12.982	2.4152	12.645	0	0	0	0
-1.1791	-12.968	2.4175	12.67	0	0	0	0
-1.2538	-12.946	2.4163	12.707	0	0	0	0
-1.3441	-12.92	2.4124	12.753	0	0	0	0
-1.4464	-12.891	2.4067	12.803	0	0	0	0
-1.5576	-12.864	2.3998	12.857	0	0	0	0
-1.6749	-12.842	2.3913	12.91	0	0	0	0
-1.7945	-12.826	2.3803	12.963	0	0	0	0
-1.9111	-12.818	2.365	13.015	0	0	0	0
-2.0191	-12.821	2.3433	13.064	0	0	0	0
-2.1142	-12.835	2.3129	13.104	0	0	0	0
-2.1953	-12.863	2.2721	13.133	0	0	0	0
-2.2634	-12.902	2.221	13.154	0	0	0	0
-2.3211	-12.952	2.161	13.171	0	0	0	0
-2.371	-13.009	2.0944	13.187	0	0	0	0
-2.416	-13.068	2.0238	13.2	0	0	0	0
-2.4587	-13.124	1.9514	13.209	0	0	0	0
-2.5018	-13.171	1.8786	13.215	0	0	0	0
-2.5478	-13.209	1.8059	13.221	-2.5068	-13.225	0	0
-2.5979	-13.236	1.7343	13.23	0	0	0	0
-2.6521	-13.256	1.6649	13.245	0	0	0	0
-2.7098	-13.274	1.599	13.265	0	0	0	0
-2.7692	-13.293	1.5377	13.283	0	0	0	0
-2.8284	-13.312	1.4823	13.294	0	0	0	0
-2.8851	-13.33	1.4337	13.292	0	0	0	0
-2.9368	-13.344	1.3927	13.28	0	0	0	0
-2.9806	-13.353	1.3595	13.259	0	0	0	0
-3.0144	-13.357	1.3342	13.233	0	0	0	0
-3.0377	-13.357	1.3166	13.203	0	0	0	0
-3.0522	-13.355	1.3058	13.175	0	0	0	0
-3.0611	-13.352	1.3002	13.151	0	0	0	0
-3.0679	-13.35	1.2985	13.135	0	0	0	0
-3.0762	-13.348	1.3004	13.129	0	0	0	0
-3.0884	-13.348	1.3067	13.137	0	0	0	0
-3.1056	-13.347	1.3185	13.157	0	0	0	0
-3.1271	-13.345	1.3365	13.182	0	0	0	0
-3.1511	-13.34	1.3614	13.204	0	0	0	0
-3.1761	-13.332	1.3934	13.216	0	0	-3.1731	-13.331
-3.2013	-13.322	1.4326	13.217	0	0	0	0
-3.2261	-13.312	1.4775	13.206	0	0	0	0
-3.2499	-13.305	1.5255	13.189	0	0	0	0
-3.272	-13.305	1.5733	13.172	0	0	0	0
-3.2921	-13.313	1.6185	13.159	0	0	0	0
-3.3099	-13.328	1.6594	13.153	0	0	0	0
-3.3255	-13.347	1.6952	13.153	0	0	0	0
-3.339	-13.367	1.7268	13.157	0	0	0	0
-3.3504	-13.385	1.7571	13.163	0	0	0	0
-3.3598	-13.4	1.791	13.168	0	0	0	0
-3.3668	-13.411	1.8344	13.17	0	0	0	0
-3.3705	-13.416	1.8927	13.165	0	0	0	0
-3.3694	-13.416	1.9691	13.152	0	0	0	0
-3.3609	-13.412	2.0636	13.129	0	0	0	0
-3.3423	-13.404	2.1719	13.104	0	0	0	0
-3.3106	-13.392	2.2871	13.079	0	0	0	0
-3.2635	-13.378	2.4014	13.058	0	0	0	0
-3.2002	-13.362	2.5085	13.038	0	0	0	0
-3.1211	-13.346	2.6051	13.016	0	0	0	0
-3.0282	-13.328	2.6923	12.993	0	0	0	0
-2.9252	-13.309	2.7747	12.973	0	0	0	0
-2.8168	-13.287	2.8589	12.962	0	0	0	0
-2.7079	-13.26	2.9512	12.966	0	0	0	0
-2.6033	-13.227	3.0552	12.983	0	0	0	0
-2.5061	-13.191	3.1701	13.007	0	0	0	0
-2.4172	-13.155	3.2922	13.033	0	0	0	0
-2.3362	-13.124	3.4171	13.056	0	0	0	0
-2.2626	-13.1	3.5426	13.073	0	0	0	0
-2.1959	-13.081	3.6681	13.085	0	0	0	0
-2.1368	-13.065	3.7942	13.094	0	0	0	0
-2.0857	-13.049	3.9209	13.098	3.815	13.002	0	0
-2.0413	-13.032	4.0449	13.092	0	0	0	0
-2.0008	-13.013	4.1596	13.068	0	0	0	0
-1.9611	-12.992	4.2585	13.024	0	0	0	0
-1.9206	-12.97	4.3383	12.959	0	0	0	0
-1.8794	-12.946	4.3999	12.882	0	0	0	0
-1.8381	-12.919	4.4482	12.805	0	0	0	0
-1.7976	-12.891	4.4907	12.748	0	0	0	0
-1.7578	-12.862	4.5363	12.722	0	0	0	0
-1.7188	-12.836	4.5929	12.732	0	0	0	0
-1.6807	-12.82	4.6646	12.769	0	0	0	0
-1.6436	-12.82	4.7504	12.822	0	0	4.7051	12.82
-1.6075	-12.839	4.8455	12.88	0	0	0	0
-1.572	-12.877	4.9425	12.936	0	0	0	0
-1.5365	-12.935	5.0331	12.979	0	0	0	0
-1.5005	-13.005	5.1099	13.005	0	0	0	0
-1.4643	-13.08	5.169	13.011	0	0	0	0
-1.4291	-13.149	5.2106	12.994	0	0	0	0
-1.3955	-13.204	5.2387	12.954	0	0	0	0
-1.363	-13.24	5.2582	12.897	0	0	0	0
-1.33	-13.26	5.2746	12.834	0	0	0	0
-1.294	-13.264	5.292	12.781	0	0	0	0
-1.2518	-13.256	5.3123	12.753	0	0	0	0
-1.2002	-13.238	5.3357	12.756	0	0	0	0
-1.1366	-13.215	5.3604	12.785	0	0	0	0
-1.0599	-13.19	5.3845	12.826	0	0	0	0
-0.9701	-13.17	5.4064	12.864	0	0	0	0
-0.86876	-13.158	5.4259	12.888	0	0	0	0
-0.7591	-13.158	5.4429	12.894	0	0	0	0
-0.64608	-13.173	5.4572	12.88	0	0	0	0
-0.53537	-13.203	5.4691	12.851	0	0	0	0
-0.43207	-13.25	5.4791	12.813	0	0	0	0
-0.33991	-13.311	5.4877	12.771	0	0	0	0
-0.26026	-13.381	5.4942	12.729	0	0	0	0
-0.19145	-13.453	5.4969	12.693	0	0	0	0
-0.12955	-13.52	5.4931	12.667	0	0	0	0
-0.069966	-13.576	5.4797	12.654	0	0	0	0
-0.008716	-13.617	5.4543	12.656	0	0	0	0
0.057101	-13.643	5.4154	12.669	0	0	0	0
0.1288	-13.659	5.3637	12.691	0	0	0	0
0.20524	-13.666	5.3024	12.715	0	0	0	0
0.28252	-13.669	5.2359	12.739	0	0	0	0
0.35525	-13.671	5.1684	12.763	0	0	0	0
0.4186	-13.675	5.1023	12.788	0	0	0	0
0.46976	-13.684	5.0397	12.813	0	0	0	0
0.5086	-13.696	4.9827	12.834	0	0	0	0
0.5376	-13.711	4.9336	12.852	0	0	0	0
0.56115	-13.726	4.8939	12.867	0	0	0	0
0.58464	-13.741	4.8639	12.882	0	0	0	0
0.61323	-13.756	4.8428	12.896	0	0	0	0
0.65083	-13.774	4.8286	12.909	0	0	0	0
0.69908	-13.797	4.8188	12.913	0	0	0	0
0.75741	-13.829	4.8099	12.898	0	0	0	0
0.82385	-13.875	4.7981	12.854	0	0	0	0
0.89605	-13.936	4.7811	12.773	0	0	0	0
