## Supplementary material for "How to control unpredictable others in court-net sports": International match data: n7_4_2.txt

-1.3017	-12.076	3.7074	12.301	0	0	-1.3034	-12.066
-1.3034	-11.985	3.7124	12.398	0	0	0	0
-1.2956	-11.893	3.7166	12.461	0	0	0	0
-1.2785	-11.803	3.7204	12.487	0	0	0	0
-1.2542	-11.721	3.7245	12.478	0	0	0	0
-1.226	-11.654	3.7296	12.435	0	0	0	0
-1.1984	-11.604	3.7357	12.364	0	0	0	0
-1.1753	-11.571	3.7425	12.273	0	0	0	0
-1.1586	-11.55	3.7487	12.175	0	0	0	0
-1.1485	-11.536	3.7532	12.08	0	0	0	0
-1.1438	-11.524	3.756	12	0	0	0	0
-1.1429	-11.512	3.7592	11.946	0	0	0	0
-1.1445	-11.497	3.7667	11.924	0	0	0	0
-1.1473	-11.48	3.7831	11.932	0	0	0	0
-1.1503	-11.464	3.812	11.962	0	0	0	0
-1.1528	-11.456	3.8546	12.001	0	0	0	0
-1.154	-11.463	3.91	12.034	0	0	0	0
-1.1539	-11.489	3.9749	12.049	0	0	0	0
-1.1526	-11.535	4.0449	12.041	0	0	0	0
-1.1508	-11.592	4.1144	12.011	0	0	0	0
-1.1493	-11.651	4.177	11.96	0	0	0	0
-1.1482	-11.702	4.2276	11.892	0	0	0	0
-1.1472	-11.742	4.2632	11.813	0	0	0	0
-1.1455	-11.775	4.2824	11.731	4.3009	11.607	0	0
-1.1428	-11.809	4.2852	11.652	0	0	0	0
-1.1387	-11.852	4.2724	11.578	0	0	0	0
-1.1338	-11.909	4.2469	11.509	0	0	0	0
-1.1292	-11.977	4.2124	11.444	0	0	0	0
-1.1265	-12.052	4.1734	11.382	0	0	0	0
-1.1269	-12.128	4.1347	11.323	0	0	0	0
-1.1308	-12.196	4.101	11.266	0	0	0	0
-1.138	-12.251	4.0761	11.214	0	0	0	0
-1.1478	-12.292	4.0622	11.169	0	0	0	0
-1.1589	-12.322	4.0597	11.132	0	0	0	0
-1.1698	-12.354	4.0679	11.106	0	0	0	0
-1.1795	-12.396	4.0851	11.09	0	0	0	0
-1.1877	-12.458	4.108	11.086	0	0	0	0
-1.1944	-12.544	4.1315	11.093	0	0	4.1274	11.086
-1.1996	-12.648	4.1493	11.107	0	0	0	0
-1.204	-12.759	4.156	11.124	0	0	0	0
-1.2087	-12.865	4.1476	11.143	0	0	0	0
-1.2157	-12.953	4.1228	11.158	0	0	0	0
-1.2268	-13.021	4.0819	11.159	0	0	0	0
-1.2427	-13.067	4.0267	11.136	0	0	0	0
-1.2633	-13.096	3.959	11.085	0	0	0	0
-1.2883	-13.111	3.8808	11.01	0	0	0	0
-1.3186	-13.113	3.794	10.925	0	0	0	0
-1.3568	-13.106	3.7018	10.847	0	0	0	0
-1.4062	-13.093	3.6089	10.788	0	0	0	0
-1.4679	-13.077	3.5205	10.755	0	0	0	0
-1.5397	-13.063	3.439	10.747	0	0	0	0
-1.6169	-13.053	3.3631	10.761	0	0	0	0
-1.6941	-13.048	3.2894	10.79	0	0	0	0
-1.7672	-13.048	3.2142	10.828	0	0	0	0
-1.8346	-13.051	3.1349	10.874	0	0	0	0
-1.8974	-13.055	3.0515	10.929	0	0	0	0
-1.96	-13.061	2.9667	10.994	0	0	0	0
-2.0286	-13.068	2.8848	11.068	0	0	0	0
-2.1088	-13.074	2.8085	11.149	0	0	0	0
-2.2032	-13.077	2.7381	11.235	0	0	0	0
-2.312	-13.074	2.6717	11.325	0	0	0	0
-2.4336	-13.064	2.6069	11.419	0	0	0	0
-2.5662	-13.045	2.541	11.516	0	0	0	0
-2.7076	-13.017	2.472	11.613	0	0	0	0
-2.8552	-12.978	2.3991	11.706	0	0	0	0
-3.0059	-12.931	2.3233	11.792	0	0	0	0
-3.1563	-12.875	2.2469	11.87	0	0	0	0
-3.3022	-12.814	2.1724	11.942	0	0	0	0
-3.4373	-12.752	2.1015	12.009	0	0	0	0
-3.555	-12.699	2.0357	12.071	-3.6206	-12.548	0	0
-3.6506	-12.661	1.9762	12.122	0	0	0	0
-3.7237	-12.639	1.924	12.16	0	0	0	0
-3.7773	-12.631	1.8793	12.188	0	0	0	0
-3.8157	-12.633	1.8413	12.215	0	0	0	0
-3.8436	-12.64	1.8078	12.247	0	0	0	0
-3.8649	-12.648	1.7757	12.291	0	0	0	0
-3.8832	-12.653	1.7418	12.344	0	0	0	0
-3.9011	-12.653	1.7041	12.405	0	0	0	0
-3.9202	-12.646	1.6615	12.473	0	0	0	0
-3.9415	-12.632	1.6144	12.551	0	0	0	0
-3.9657	-12.609	1.5648	12.644	0	0	0	0
-3.993	-12.576	1.5153	12.749	0	0	-3.947	-12.581
-4.022	-12.533	1.4686	12.857	0	0	0	0
-4.0504	-12.483	1.4261	12.958	0	0	0	0
-4.0755	-12.43	1.3882	13.043	0	0	0	0
-4.0947	-12.379	1.3544	13.108	0	0	0	0
-4.1059	-12.335	1.323	13.157	0	0	0	0
-4.108	-12.298	1.2929	13.191	0	0	0	0
-4.1009	-12.268	1.2643	13.212	0	0	0	0
-4.0858	-12.24	1.238	13.221	0	0	0	0
-4.0653	-12.21	1.214	13.219	0	0	0	0
-4.0428	-12.176	1.1925	13.214	0	0	0	0
-4.0208	-12.135	1.1746	13.211	0	0	0	0
-4.0002	-12.087	1.1637	13.208	0	0	0	0
-3.98	-12.036	1.1644	13.201	0	0	0	0
-3.9586	-11.985	1.1814	13.186	0	0	0	0
-3.9335	-11.937	1.2177	13.166	0	0	0	0
-3.9014	-11.895	1.2735	13.145	0	0	0	0
-3.8587	-11.863	1.3456	13.129	0	0	0	0
-3.8018	-11.844	1.4278	13.121	0	0	0	0
-3.7295	-11.838	1.5139	13.121	0	0	0	0
-3.6432	-11.847	1.5993	13.129	0	0	0	0
-3.5459	-11.869	1.6817	13.142	0	0	0	0
-3.4415	-11.902	1.7608	13.158	0	0	0	0
-3.3342	-11.943	1.8376	13.177	0	0	0	0
-3.2291	-11.988	1.9149	13.195	1.8842	13.137	0	0
-3.1309	-12.031	1.9966	13.211	0	0	0	0
-3.0428	-12.07	2.0863	13.223	0	0	0	0
-2.9658	-12.105	2.1865	13.225	0	0	0	0
-2.8983	-12.137	2.2986	13.214	0	0	0	0
-2.8371	-12.168	2.4226	13.185	0	0	0	0
-2.7787	-12.197	2.5556	13.142	0	0	0	0
-2.7204	-12.221	2.6924	13.093	0	0	0	0
-2.6621	-12.237	2.8265	13.048	0	0	0	0
-2.6049	-12.243	2.9531	13.018	0	0	0	0
-2.5498	-12.238	3.0701	13.004	0	0	0	0
-2.4971	-12.226	3.1784	13.008	0	0	0	0
-2.4463	-12.209	3.2807	13.023	0	0	0	0
-2.3966	-12.188	3.3784	13.042	0	0	0	0
-2.3466	-12.166	3.4703	13.057	0	0	3.4641	13.068
-2.2949	-12.143	3.5534	13.07	0	0	0	0
-2.2408	-12.118	3.6253	13.084	0	0	0	0
-2.1849	-12.094	3.6858	13.102	0	0	0	0
-2.1286	-12.072	3.7366	13.122	0	0	0	0
-2.0737	-12.059	3.7798	13.141	0	0	0	0
-2.0225	-12.056	3.8174	13.158	0	0	0	0
-1.9775	-12.063	3.8513	13.174	0	0	0	0
-1.9409	-12.079	3.8836	13.191	0	0	0	0
-1.9139	-12.098	3.9161	13.21	0	0	0	0
-1.8962	-12.119	3.9497	13.233	0	0	0	0
-1.8865	-12.137	3.9835	13.259	0	0	0	0
-1.8828	-12.152	4.0143	13.283	0	0	0	0
-1.8819	-12.16	4.0381	13.301	0	0	0	0
-1.8807	-12.162	4.0518	13.31	0	0	0	0
-1.8755	-12.156	4.0546	13.316	0	0	0	0
-1.8626	-12.137	4.0474	13.322	0	0	0	0
-1.8389	-12.105	4.0309	13.33	0	0	0	0
-1.8027	-12.057	4.0052	13.338	0	0	0	0
-1.754	-11.996	3.9694	13.343	0	0	0	0
-1.6947	-11.924	3.9231	13.343	0	0	0	0
-1.6286	-11.85	3.8676	13.34	0	0	0	0
-1.5609	-11.778	3.8064	13.336	0	0	0	0
-1.4964	-11.713	3.7433	13.334	0	0	0	0
-1.4391	-11.654	3.6808	13.337	0	0	0	0
-1.3914	-11.598	3.6196	13.347	0	0	0	0
-1.3545	-11.546	3.5595	13.364	0	0	0	0
-1.3275	-11.495	3.4996	13.39	0	0	0	0
-1.3073	-11.444	3.4376	13.427	0	0	0	0
-1.2897	-11.391	3.37	13.479	0	0	0	0
-1.2707	-11.337	3.2927	13.546	0	0	0	0
-1.2477	-11.28	3.2031	13.619	0	0	0	0
-1.2194	-11.219	3.1004	13.691	0	0	0	0
-1.1852	-11.154	2.9859	13.754	0	0	0	0
-1.146	-11.08	2.8619	13.803	0	0	0	0
-1.1031	-10.997	2.7312	13.834	0	0	0	0
-1.0588	-10.904	2.5952	13.846	0	0	0	0
-1.0143	-10.806	2.4552	13.836	-0.9785	-10.74	0	0
-0.96907	-10.703	2.3128	13.803	0	0	0	0
-0.92138	-10.595	2.1712	13.752	0	0	0	0
-0.87016	-10.487	2.0348	13.69	0	0	0	0
-0.81683	-10.383	1.909	13.629	0	0	0	0
-0.76512	-10.292	1.7993	13.58	0	0	0	0
-0.71931	-10.216	1.7095	13.542	0	0	0	0
-0.68196	-10.159	1.6403	13.51	0	0	0	0
-0.65326	-10.12	1.5888	13.473	0	0	0	0
-0.63199	-10.093	1.5495	13.428	0	0	0	0
-0.61678	-10.077	1.5165	13.38	0	0	0	0
-0.60661	-10.067	1.4846	13.336	0	0	0	0
-0.60059	-10.061	1.4488	13.3	0	0	0	0
-0.59759	-10.055	1.4058	13.273	0	0	-0.59285	-10.014
-0.59613	-10.047	1.3552	13.254	0	0	0	0
-0.59448	-10.034	1.3006	13.241	0	0	0	0
-0.59066	-10.016	1.2467	13.232	0	0	0	0
-0.5823	-9.9934	1.1968	13.225	0	0	0	0
-0.56683	-9.9684	1.1528	13.22	0	0	0	0
-0.54205	-9.943	1.1154	13.215	0	0	0	0
-0.50687	-9.9189	1.0836	13.208	0	0	0	0
-0.46221	-9.8964	1.0551	13.199	0	0	0	0
-0.41104	-9.8745	1.026	13.185	0	0	0	0
-0.35715	-9.8517	0.99168	13.165	0	0	0	0
-0.30389	-9.8287	0.94739	13.14	0	0	0	0
-0.25369	-9.8088	0.88864	13.111	0	0	0	0
-0.20786	-9.7971	0.81205	13.086	0	0	0	0
-0.16645	-9.7982	0.71576	13.071	0	0	0	0
-0.12863	-9.8141	0.59985	13.069	0	0	0	0
-0.09327	-9.8441	0.46697	13.081	0	0	0	0
-0.059355	-9.8853	0.32259	13.106	0	0	0	0
-0.026183	-9.9347	0.17358	13.136	0	0	0	0
0.006473	-9.99	0.0256	13.166	0	0	0	0
0.03827	-10.051	-0.11857	13.192	0	0	0	0
0.068276	-10.12	-0.25819	13.214	0	0	0	0
0.095049	-10.197	-0.3932	13.231	0	0	0	0
0.11716	-10.28	-0.52362	13.237	0	0	0	0
0.13396	-10.367	-0.6488	13.228	0	0	0	0
0.14582	-10.455	-0.76637	13.202	0	0	0	0
0.15376	-10.544	-0.87248	13.161	0	0	0	0
0.15917	-10.63	-0.9634	13.109	0	0	0	0
0.16362	-10.71	-1.037	13.056	0	0	0	0
0.16865	-10.785	-1.0936	13.011	-1.0997	12.941	0	0
0.17523	-10.853	-1.1361	12.986	0	0	0	0
0.1833	-10.914	-1.1682	12.985	0	0	0	0
0.19209	-10.968	-1.1932	13.007	0	0	0	0
0.20101	-11.019	-1.2131	13.042	0	0	0	0
0.20989	-11.073	-1.2293	13.077	0	0	0	0
0.21864	-11.138	-1.2431	13.105	0	0	0	0
0.22688	-11.219	-1.2565	13.123	0	0	0	0
0.23417	-11.317	-1.2714	13.133	0	0	-1.2489	13.099
0.24076	-11.43	-1.2889	13.139	0	0	0	0
0.24774	-11.553	-1.3091	13.145	0	0	0	0
0.25644	-11.68	-1.3311	13.157	0	0	0	0
0.26781	-11.806	-1.3544	13.18	0	0	0	0
0.28197	-11.922	-1.3786	13.216	0	0	0	0
0.298	-12.024	-1.404	13.264	0	0	0	0
0.31371	-12.108	-1.4323	13.32	0	0	0	0
0.32545	-12.175	-1.4652	13.377	0	0	0	0
0.32837	-12.226	-1.5035	13.426	0	0	0	0
0.31738	-12.264	-1.5454	13.457	0	0	0	0
0.28858	-12.293	-1.5871	13.462	0	0	0	0
0.24077	-12.316	-1.6252	13.441	0	0	0	0
0.17601	-12.338	-1.6577	13.402	0	0	0	0
0.09905	-12.364	-1.6836	13.356	0	0	0	0
0.015685	-12.395	-1.701	13.312	0	0	0	0
-0.069284	-12.431	-1.7072	13.275	0	0	0	0
-0.15321	-12.467	-1.6983	13.247	0	0	0	0
-0.23517	-12.501	-1.6714	13.225	0	0	0	0
-0.31506	-12.531	-1.6252	13.205	0	0	0	0
-0.39291	-12.557	-1.5613	13.188	0	0	0	0
-0.4685	-12.578	-1.4838	13.173	0	0	0	0
-0.54186	-12.594	-1.3975	13.165	0	0	0	0
-0.61427	-12.604	-1.3064	13.165	0	0	0	0
-0.68898	-12.606	-1.2125	13.174	0	0	0	0
-0.7703	-12.599	-1.1163	13.189	0	0	0	0
-0.86186	-12.582	-1.018	13.207	0	0	0	0
-0.96571	-12.556	-0.9182	13.223	-0.9434	-12.535	0	0
-1.0827	-12.522	-0.8184	13.231	0	0	0	0
-1.2119	-12.485	-0.72038	13.228	0	0	0	0
-1.3504	-12.449	-0.62634	13.214	0	0	0	0
-1.4925	-12.418	-0.53802	13.192	0	0	0	0
-1.6322	-12.393	-0.45622	13.162	0	0	0	0
-1.7637	-12.374	-0.38142	13.126	0	0	0	0
-1.883	-12.357	-0.31433	13.086	0	0	0	0
-1.9874	-12.341	-0.2551	13.047	0	0	0	0
-2.0765	-12.325	-0.20195	13.015	0	0	0	0
-2.1521	-12.309	-0.15079	12.988	0	0	0	0
-2.2174	-12.288	-0.09648	12.965	0	0	0	0
-2.2757	-12.261	-0.034678	12.944	0	0	0	0
-2.3297	-12.226	0.036701	12.923	0	0	0	0
-2.3816	-12.183	0.11731	12.898	0	0	0	0
-2.4327	-12.134	0.20541	12.867	0	0	0	0
-2.4836	-12.082	0.29921	12.831	0	0	-2.4734	-11.992
-2.5342	-12.029	0.397	12.789	0	0	0	0
-2.5842	-11.978	0.49645	12.747	0	0	0	0
-2.634	-11.932	0.59424	12.708	0	0	0	0
-2.6848	-11.894	0.6867	12.674	0	0	0	0
-2.7381	-11.865	0.77097	12.644	0	0	0	0
-2.7944	-11.846	0.84559	12.616	0	0	0	0
-2.8519	-11.836	0.9103	12.588	0	0	0	0
-2.9067	-11.836	0.96626	12.56	0	0	0	0
-2.9541	-11.845	1.0161	12.536	0	0	0	0
-2.9911	-11.864	1.063	12.521	0	0	0	0
-3.0168	-11.89	1.1106	12.518	0	0	0	0
-3.0318	-11.921	1.1634	12.527	0	0	0	0
-3.038	-11.953	1.227	12.547	0	0	0	0
-3.0376	-11.984	1.3058	12.573	0	0	0	0
-3.0328	-12.013	1.4005	12.599	0	0	0	0
-3.0258	-12.038	1.5084	12.622	0	0	0	0
-3.0172	-12.059	1.6233	12.635	0	0	0	0
-3.0052	-12.076	1.7377	12.632	0	0	0	0
-2.9862	-12.089	1.8449	12.605	0	0	0	0
-2.9563	-12.1	1.9409	12.556	0	0	0	0
-2.9132	-12.111	2.0258	12.49	0	0	0	0
-2.8569	-12.126	2.1027	12.419	0	0	0	0
-2.7905	-12.147	2.1762	12.348	0	0	0	0
-2.7184	-12.174	2.2504	12.281	2.2404	12.362	0	0
-2.6454	-12.208	2.3275	12.211	0	0	0	0
-2.5754	-12.247	2.4076	12.135	0	0	0	0
-2.5118	-12.286	2.4894	12.053	0	0	0	0
-2.4567	-12.323	2.5699	11.965	0	0	0	0
-2.41	-12.356	2.6454	11.874	0	0	0	0
-2.3694	-12.385	2.7126	11.782	0	0	0	0
-2.3315	-12.409	2.7704	11.694	0	0	0	0
-2.2937	-12.426	2.8196	11.613	0	0	0	0
-2.2546	-12.435	2.8622	11.542	0	0	0	0
-2.2139	-12.432	2.8995	11.483	0	0	0	0
-2.1715	-12.418	2.932	11.435	0	0	0	0
-2.1279	-12.396	2.9601	11.4	0	0	0	0
-2.0836	-12.37	2.9851	11.38	0	0	0	0
-2.0387	-12.342	3.0088	11.371	0	0	0	0
-1.9933	-12.315	3.0327	11.371	0	0	3.0243	11.373
-1.9473	-12.292	3.0583	11.373	0	0	0	0
-1.9012	-12.272	3.0875	11.375	0	0	0	0
-1.8556	-12.253	3.1232	11.379	0	0	0	0
-1.8113	-12.236	3.1686	11.387	0	0	0	0
-1.7694	-12.221	3.2249	11.405	0	0	0	0
-1.7313	-12.211	3.2903	11.43	0	0	0	0
-1.6982	-12.205	3.3606	11.458	0	0	0	0
-1.6711	-12.202	3.4298	11.481	0	0	0	0
-1.6503	-12.2	3.4914	11.494	0	0	0	0
-1.6358	-12.198	3.5404	11.499	0	0	0	0
-1.6281	-12.195	3.5755	11.5	0	0	0	0
-1.6293	-12.191	3.5981	11.503	0	0	0	0
-1.6426	-12.188	3.6113	11.514	0	0	0	0
-1.6706	-12.183	3.6181	11.54	0	0	0	0
-1.7138	-12.178	3.6208	11.586	0	0	0	0
-1.7704	-12.17	3.6208	11.653	0	0	0	0
-1.8371	-12.159	3.6181	11.738	0	0	0	0
-1.91	-12.144	3.6127	11.828	0	0	0	0
-1.9852	-12.128	3.605	11.91	0	0	0	0
-2.0594	-12.109	3.5966	11.97	0	0	0	0
-2.1303	-12.088	3.5884	12.007	0	0	0	0
-2.1969	-12.065	3.5798	12.028	0	0	0	0
-2.2595	-12.039	3.5682	12.043	0	0	0	0
-2.3194	-12.011	3.5494	12.057	0	0	0	0
-2.3791	-11.98	3.5187	12.074	0	0	0	0
-2.4419	-11.946	3.472	12.091	0	0	0	0
-2.5117	-11.906	3.4076	12.11	0	0	0	0
-2.5921	-11.86	3.3266	12.134	-2.592	-11.818	0	0
-2.6857	-11.807	3.2326	12.164	0	0	0	0
-2.7939	-11.75	3.1314	12.202	0	0	0	0
-2.9168	-11.689	3.0281	12.242	0	0	0	0
-3.053	-11.626	2.9268	12.277	0	0	0	0
-3.1994	-11.562	2.8303	12.299	0	0	0	0
-3.3516	-11.498	2.7412	12.31	0	0	0	0
-3.5044	-11.432	2.6609	12.312	0	0	0	0
-3.6547	-11.364	2.5895	12.309	0	0	0	0
-3.8011	-11.292	2.5252	12.301	0	0	0	0
-3.9433	-11.216	2.4656	12.287	0	0	0	0
-4.0804	-11.141	2.4071	12.268	0	0	0	0
-4.2103	-11.069	2.3465	12.245	0	0	0	0
-4.3315	-11.003	2.2822	12.22	0	0	0	0
-4.4439	-10.943	2.2146	12.194	0	0	0	0
-4.5482	-10.885	2.1453	12.163	0	0	-4.5295	-10.932
-4.6452	-10.83	2.0767	12.128	0	0	0	0
-4.7357	-10.776	2.0112	12.089	0	0	0	0
-4.8202	-10.725	1.9506	12.052	0	0	0	0
-4.8991	-10.678	1.8954	12.018	0	0	0	0
-4.9718	-10.636	1.8443	11.988	0	0	0	0
-5.038	-10.6	1.7952	11.952	0	0	0	0
-5.0985	-10.569	1.7467	11.898	0	0	0	0
-5.1549	-10.542	1.6981	11.82	0	0	0	0
-5.2082	-10.519	1.65	11.722	0	0	0	0
-5.2576	-10.498	1.603	11.615	0	0	0	0
-5.301	-10.479	1.5571	11.511	0	0	0	0
-5.3367	-10.462	1.5127	11.423	0	0	0	0
-5.3651	-10.446	1.4711	11.358	0	0	0	0
-5.3888	-10.432	1.4346	11.32	0	0	0	0
-5.4107	-10.418	1.4055	11.301	0	0	0	0
-5.4334	-10.405	1.3853	11.292	0	0	0	0
-5.4594	-10.394	1.374	11.289	0	0	0	0
-5.4905	-10.381	1.3695	11.288	0	0	0	0
-5.5274	-10.365	1.3688	11.289	0	0	0	0
-5.5694	-10.348	1.3693	11.291	0	0	0	0
-5.6133	-10.331	1.3696	11.292	0	0	0	0
-5.6538	-10.315	1.3698	11.293	0	0	0	0
-5.6844	-10.303	1.3703	11.294	0	0	0	0
-5.6993	-10.296	1.3717	11.294	0	0	0	0
-5.6943	-10.293	1.3744	11.295	0	0	0	0
-5.6668	-10.297	1.3786	11.295	0	0	0	0
-5.6168	-10.308	1.3837	11.295	0	0	0	0
-5.5462	-10.329	1.3891	11.294	0	0	0	0
-5.4587	-10.361	1.3936	11.293	0	0	0	0
-5.3595	-10.402	1.3973	11.291	0	0	0	0
-5.2544	-10.45	1.4014	11.289	0	0	0	0
-5.1489	-10.499	1.4086	11.29	0	0	0	0
-5.0461	-10.547	1.4224	11.295	0	0	0	0
-4.9461	-10.59	1.4465	11.307	0	0	0	0
-4.8461	-10.626	1.4837	11.33	0	0	0	0
-4.7413	-10.654	1.5347	11.366	0	0	0	0
-4.6265	-10.674	1.5984	11.415	0	0	0	0
-4.4982	-10.69	1.6723	11.476	0	0	0	0
-4.3568	-10.708	1.7521	11.541	0	0	0	0
-4.2064	-10.732	1.8323	11.603	0	0	0	0
-4.0526	-10.763	1.9088	11.655	0	0	0	0
-3.8994	-10.799	1.9806	11.696	0	0	0	0
-3.749	-10.842	2.0489	11.725	0	0	0	0
-3.6017	-10.889	2.1157	11.747	0	0	0	0
-3.4569	-10.939	2.1831	11.763	2.1405	11.738	0	0
-3.3149	-10.991	2.2521	11.777	0	0	0	0
-3.1776	-11.044	2.3227	11.79	0	0	0	0
-3.0491	-11.097	2.394	11.801	0	0	0	0
-2.9329	-11.148	2.4635	11.807	0	0	0	0
-2.8305	-11.196	2.5272	11.804	0	0	0	0
-2.7409	-11.238	2.5816	11.789	0	0	0	0
-2.6621	-11.272	2.6255	11.757	0	0	0	0
-2.5914	-11.3	2.6604	11.708	0	0	0	0
-2.5265	-11.326	2.6895	11.646	0	0	0	0
-2.4652	-11.355	2.7176	11.58	0	0	0	0
-2.4058	-11.393	2.7498	11.523	0	0	0	0
-2.3465	-11.443	2.7903	11.48	0	0	0	0
-2.2858	-11.504	2.8406	11.451	0	0	2.8132	11.521
-2.2226	-11.58	2.8997	11.43	0	0	0	0
-2.1565	-11.673	2.9638	11.413	0	0	0	0
-2.0877	-11.781	3.0275	11.404	0	0	0	0
-2.0172	-11.9	3.0859	11.409	0	0	0	0
-1.9462	-12.022	3.1357	11.433	0	0	0	0
-1.8764	-12.137	3.1747	11.471	0	0	0	0
-1.8104	-12.235	3.202	11.518	0	0	0	0
-1.7511	-12.31	3.2188	11.566	0	0	0	0
-1.7016	-12.364	3.2276	11.613	0	0	0	0
-1.6638	-12.401	3.2315	11.656	0	0	0	0
-1.6381	-12.429	3.2323	11.694	0	0	0	0
-1.6237	-12.455	3.2304	11.725	0	0	0	0
-1.6195	-12.482	3.2249	11.748	0	0	0	0
-1.6246	-12.511	3.2147	11.767	0	0	0	0
-1.6386	-12.54	3.1993	11.783	0	0	0	0
-1.6616	-12.567	3.1797	11.802	0	0	0	0
-1.6946	-12.594	3.1587	11.824	0	0	0	0
-1.7389	-12.625	3.1402	11.847	0	0	0	0
-1.7956	-12.664	3.1267	11.869	0	0	0	0
-1.8647	-12.712	3.1182	11.886	0	0	0	0
-1.9435	-12.768	3.1131	11.898	0	0	0	0
-2.027	-12.825	3.1097	11.904	0	0	0	0
-2.1089	-12.878	3.1071	11.906	0	0	0	0
-2.1831	-12.922	3.1046	11.906	0	0	0	0
-2.2451	-12.956	3.1015	11.905	0	0	0	0
-2.2929	-12.978	3.0967	11.904	0	0	0	0
