## Supplementary material for "How to control unpredictable others in court-net sports": International match data: n7_4_3.txt

0.99335	-12.09	-2.9888	11.708	0	0	0.99531	-12.047
1.0094	-12.049	-2.9774	11.73	0	0	0	0
1.0273	-12.008	-2.957	11.753	0	0	0	0
1.0482	-11.968	-2.9289	11.773	0	0	0	0
1.0716	-11.932	-2.8955	11.782	0	0	0	0
1.0964	-11.903	-2.8601	11.775	0	0	0	0
1.1204	-11.883	-2.826	11.753	0	0	0	0
1.141	-11.871	-2.7957	11.72	0	0	0	0
1.1557	-11.864	-2.7698	11.681	0	0	0	0
1.162	-11.859	-2.7479	11.643	0	0	0	0
1.158	-11.852	-2.729	11.609	0	0	0	0
1.1431	-11.843	-2.712	11.58	0	0	0	0
1.1184	-11.833	-2.6954	11.556	0	0	0	0
1.0863	-11.826	-2.6775	11.534	0	0	0	0
1.0501	-11.825	-2.6562	11.511	-2.6699	11.553	0	0
1.0131	-11.832	-2.6294	11.487	0	0	0	0
0.97786	-11.849	-2.5953	11.464	0	0	0	0
0.94538	-11.877	-2.5524	11.441	0	0	0	0
0.91525	-11.915	-2.4989	11.417	0	0	0	0
0.88605	-11.959	-2.4339	11.387	0	0	0	0
0.85601	-12.007	-2.3584	11.348	0	0	0	0
0.8238	-12.055	-2.2757	11.3	0	0	0	0
0.78965	-12.102	-2.1901	11.241	0	0	0	0
0.75575	-12.146	-2.1056	11.172	0	0	0	0
0.72476	-12.183	-2.0261	11.099	0	0	0	0
0.69766	-12.213	-1.9549	11.028	0	0	0	0
0.67327	-12.236	-1.895	10.97	0	0	0	0
0.64922	-12.254	-1.8474	10.93	0	0	0	0
0.62287	-12.271	-1.8111	10.909	0	0	0	0
0.59168	-12.288	-1.7842	10.908	0	0	0	0
0.55361	-12.306	-1.7641	10.927	0	0	0	0
0.50749	-12.323	-1.7468	10.966	0	0	0	0
0.45297	-12.341	-1.7272	11.025	0	0	-1.7414	10.873
0.39061	-12.359	-1.7002	11.102	0	0	0	0
0.32244	-12.377	-1.6624	11.188	0	0	0	0
0.25186	-12.396	-1.6127	11.272	0	0	0	0
0.18262	-12.417	-1.5533	11.34	0	0	0	0
0.11783	-12.443	-1.488	11.382	0	0	0	0
0.059352	-12.471	-1.4205	11.395	0	0	0	0
0.007374	-12.501	-1.3543	11.385	0	0	0	0
-0.039758	-12.529	-1.2925	11.363	0	0	0	0
-0.084908	-12.554	-1.2371	11.335	0	0	0	0
-0.13106	-12.576	-1.1883	11.308	0	0	0	0
-0.18073	-12.594	-1.1441	11.288	0	0	0	0
-0.23567	-12.613	-1.101	11.283	0	0	0	0
-0.29626	-12.633	-1.0555	11.3	0	0	0	0
-0.36064	-12.657	-1.0044	11.346	0	0	0	0
-0.42485	-12.684	-0.94522	11.42	0	0	0	0
-0.48438	-12.714	-0.87708	11.52	0	0	0	0
-0.53591	-12.748	-0.8014	11.64	0	0	0	0
-0.5782	-12.787	-0.72219	11.766	0	0	0	0
-0.61224	-12.827	-0.64456	11.884	0	0	0	0
-0.64117	-12.87	-0.57213	11.978	0	0	0	0
-0.66946	-12.915	-0.50621	12.039	0	0	0	0
-0.70131	-12.966	-0.44725	12.068	0	0	0	0
-0.73876	-13.022	-0.39566	12.077	0	0	0	0
-0.78127	-13.081	-0.35112	12.077	0	0	0	0
-0.8274	-13.139	-0.31196	12.08	0	0	0	0
-0.87655	-13.193	-0.27568	12.093	0	0	0	0
-0.92858	-13.245	-0.24031	12.116	0	0	0	0
-0.98247	-13.296	-0.2055	12.152	-0.95745	-13.241	0	0
-1.0358	-13.347	-0.17197	12.202	0	0	0	0
-1.0855	-13.403	-0.1406	12.266	0	0	0	0
-1.1288	-13.461	-0.11199	12.345	0	0	0	0
-1.164	-13.521	-0.086332	12.432	0	0	0	0
-1.1913	-13.579	-0.063134	12.522	0	0	0	0
-1.2119	-13.63	-0.041116	12.607	0	0	0	0
-1.2277	-13.668	-0.018641	12.684	0	0	0	0
-1.2402	-13.689	0.005558	12.747	0	0	0	0
-1.2508	-13.693	0.031927	12.795	0	0	0	0
-1.2609	-13.684	0.060121	12.834	0	0	0	0
-1.2724	-13.668	0.089439	12.867	0	0	0	0
-1.2869	-13.653	0.11922	12.897	0	0	-1.2698	-13.567
-1.3055	-13.646	0.14903	12.929	0	0	0	0
-1.3283	-13.651	0.17867	12.962	0	0	0	0
-1.354	-13.667	0.20805	12.996	0	0	0	0
-1.3807	-13.693	0.23713	13.027	0	0	0	0
-1.4063	-13.726	0.26619	13.052	0	0	0	0
-1.4287	-13.764	0.2955	13.071	0	0	0	0
-1.4469	-13.804	0.32475	13.084	0	0	0	0
-1.4611	-13.84	0.353	13.093	0	0	0	0
-1.4728	-13.866	0.37944	13.099	0	0	0	0
-1.4838	-13.88	0.40404	13.103	0	0	0	0
-1.4963	-13.88	0.42743	13.105	0	0	0	0
-1.5112	-13.868	0.45018	13.103	0	0	0	0
-1.5284	-13.849	0.47222	13.097	0	0	0	0
-1.546	-13.828	0.49221	13.085	0	0	0	0
-1.5612	-13.805	0.50673	13.065	0	0	0	0
-1.5707	-13.782	0.51039	13.039	0	0	0	0
-1.5713	-13.758	0.49703	13.01	0	0	0	0
-1.5596	-13.734	0.46161	12.983	0	0	0	0
-1.5331	-13.71	0.40203	12.961	0	0	0	0
-1.4902	-13.686	0.32005	12.947	0	0	0	0
-1.4311	-13.666	0.22003	12.938	0	0	0	0
-1.3579	-13.651	0.10685	12.935	0	0	0	0
-1.2742	-13.643	-0.014926	12.938	0	0	0	0
-1.1848	-13.641	-0.1403	12.949	0	0	0	0
-1.0943	-13.642	-0.26387	12.97	0	0	0	0
-1.006	-13.646	-0.38177	13.001	0	0	0	0
-0.92216	-13.651	-0.49393	13.039	0	0	0	0
-0.84461	-13.658	-0.60428	13.079	0	0	0	0
-0.77471	-13.667	-0.71873	13.117	0	0	0	0
-0.71308	-13.677	-0.84166	13.151	0	0	0	0
-0.65888	-13.684	-0.97378	13.181	0	0	0	0
-0.60995	-13.685	-1.113	13.206	0	0	0	0
-0.56458	-13.678	-1.2565	13.228	0	0	0	0
-0.52314	-13.662	-1.4017	13.248	0	0	0	0
-0.48712	-13.635	-1.5469	13.268	0	0	0	0
-0.45709	-13.597	-1.6924	13.293	-1.6513	13.219	0	0
-0.43216	-13.552	-1.8392	13.332	0	0	0	0
-0.41084	-13.5	-1.9876	13.391	0	0	0	0
-0.392	-13.445	-2.1361	13.471	0	0	0	0
-0.37532	-13.384	-2.282	13.568	0	0	0	0
-0.36112	-13.315	-2.4214	13.67	0	0	-2.4334	13.958
-0.3497	-13.235	-2.5499	13.77	0	0	0	0
-0.34074	-13.147	-2.6639	13.862	0	0	0	0
-0.33334	-13.057	-2.761	13.942	0	0	0	0
-0.32648	-12.971	-2.8415	14.005	0	0	0	0
-0.31948	-12.898	-2.9081	14.049	0	0	0	0
-0.3122	-12.842	-2.9654	14.08	0	0	0	0
-0.30494	-12.804	-3.0181	14.106	0	0	0	0
-0.29813	-12.781	-3.0692	14.138	0	0	0	0
-0.29237	-12.767	-3.1208	14.181	0	0	0	0
-0.28878	-12.755	-3.1736	14.236	0	0	0	0
-0.28942	-12.737	-3.2262	14.3	0	0	0	0
-0.29747	-12.708	-3.2756	14.367	0	0	0	0
-0.31706	-12.663	-3.3182	14.433	0	0	0	0
-0.3524	-12.603	-3.3519	14.497	0	0	0	0
-0.40644	-12.529	-3.3765	14.556	0	0	0	0
-0.47986	-12.443	-3.3936	14.609	0	0	0	0
-0.57096	-12.35	-3.4056	14.652	0	0	0	0
-0.67659	-12.253	-3.4156	14.682	0	0	0	0
-0.7928	-12.154	-3.4256	14.7	0	0	0	0
-0.91481	-12.059	-3.4358	14.707	0	0	0	0
-1.0369	-11.971	-3.4451	14.708	0	0	0	0
-1.1535	-11.895	-3.4509	14.711	0	0	0	0
-1.2612	-11.83	-3.4497	14.716	0	0	0	0
-1.3592	-11.773	-3.4367	14.719	0	0	0	0
-1.4495	-11.721	-3.4079	14.712	0	0	0	0
-1.5351	-11.671	-3.3614	14.69	0	0	0	0
-1.6204	-11.622	-3.298	14.658	0	0	0	0
-1.7098	-11.572	-3.22	14.625	0	0	0	0
-1.8072	-11.524	-3.13	14.597	0	0	0	0
-1.9147	-11.477	-3.0304	14.577	0	0	0	0
-2.0315	-11.435	-2.9235	14.564	0	0	0	0
-2.1538	-11.4	-2.8112	14.549	0	0	0	0
-2.2757	-11.371	-2.6949	14.524	0	0	0	0
-2.3907	-11.351	-2.5762	14.49	0	0	0	0
-2.4937	-11.337	-2.4576	14.45	0	0	0	0
-2.5836	-11.328	-2.3419	14.407	0	0	0	0
-2.6639	-11.322	-2.2314	14.358	0	0	0	0
-2.7411	-11.314	-2.1271	14.296	0	0	0	0
-2.8222	-11.301	-2.028	14.221	0	0	0	0
-2.9119	-11.28	-1.9314	14.138	0	0	0	0
-3.012	-11.25	-1.8341	14.053	0	0	0	0
-3.1223	-11.212	-1.7329	13.969	0	0	0	0
-3.2419	-11.166	-1.6253	13.888	0	0	0	0
-3.3681	-11.113	-1.51	13.812	0	0	0	0
-3.4965	-11.054	-1.3873	13.746	0	0	0	0
-3.6211	-10.993	-1.2585	13.695	-3.6022	-10.993	0	0
-3.7354	-10.935	-1.1253	13.663	0	0	0	0
-3.8339	-10.884	-0.99006	13.65	0	0	0	0
-3.9141	-10.844	-0.85674	13.654	0	0	0	0
-3.9762	-10.815	-0.73011	13.666	0	0	0	0
-4.0231	-10.795	-0.61465	13.678	0	0	0	0
-4.0588	-10.782	-0.51371	13.679	0	0	0	0
-4.0876	-10.774	-0.42942	13.665	0	0	0	0
-4.1125	-10.77	-0.36267	13.638	0	0	0	0
-4.136	-10.769	-0.31281	13.603	0	0	0	0
-4.1604	-10.772	-0.27767	13.566	0	0	0	0
-4.1887	-10.779	-0.25389	13.532	0	0	0	0
-4.2237	-10.79	-0.23711	13.507	0	0	0	0
-4.2671	-10.802	-0.22256	13.492	0	0	0	0
-4.3183	-10.816	-0.20611	13.489	0	0	0	0
-4.3746	-10.828	-0.18567	13.497	0	0	0	0
-4.4327	-10.838	-0.16194	13.517	0	0	-4.4073	-10.739
-4.4897	-10.842	-0.13756	13.549	0	0	0	0
-4.5426	-10.837	-0.1149	13.588	0	0	0	0
-4.5888	-10.819	-0.094918	13.628	0	0	0	0
-4.6263	-10.79	-0.077962	13.662	0	0	0	0
-4.6533	-10.754	-0.064624	13.686	0	0	0	0
-4.6669	-10.72	-0.055376	13.7	0	0	0	0
-4.6637	-10.694	-0.049512	13.707	0	0	0	0
-4.6431	-10.678	-0.045095	13.709	0	0	0	0
-4.6076	-10.671	-0.040183	13.708	0	0	0	0
-4.5631	-10.667	-0.034066	13.707	0	0	0	0
-4.5157	-10.662	-0.027912	13.705	0	0	0	0
-4.4702	-10.652	-0.025198	13.705	0	0	0	0
-4.429	-10.633	-0.031713	13.707	0	0	0	0
-4.3916	-10.609	-0.054038	13.711	0	0	0	0
-4.3552	-10.583	-0.096692	13.718	0	0	0	0
-4.3161	-10.559	-0.16043	13.727	0	0	0	0
-4.2699	-10.542	-0.24304	13.739	0	0	0	0
-4.2132	-10.534	-0.34101	13.749	0	0	0	0
-4.1446	-10.534	-0.45074	13.752	0	0	0	0
-4.0643	-10.542	-0.56883	13.745	0	0	0	0
-3.9732	-10.555	-0.69219	13.73	0	0	0	0
-3.8727	-10.575	-0.81864	13.711	0	0	0	0
-3.7653	-10.602	-0.94734	13.695	0	0	0	0
-3.6551	-10.635	-1.0783	13.692	0	0	0	0
-3.5467	-10.673	-1.2112	13.706	0	0	0	0
-3.4438	-10.713	-1.3447	13.735	0	0	0	0
-3.3482	-10.755	-1.4754	13.769	0	0	0	0
-3.2596	-10.799	-1.598	13.798	0	0	0	0
-3.1762	-10.844	-1.7072	13.819	0	0	0	0
-3.0951	-10.889	-1.8	13.837	0	0	0	0
-3.0127	-10.932	-1.8783	13.856	0	0	0	0
-2.9248	-10.974	-1.9484	13.885	0	0	0	0
-2.8282	-11.017	-2.019	13.926	-1.9329	13.652	0	0
-2.7218	-11.061	-2.0969	13.981	0	0	0	0
-2.6072	-11.11	-2.1855	14.043	0	0	0	0
-2.4875	-11.165	-2.2854	14.11	0	0	-2.2373	13.96
-2.3654	-11.229	-2.3949	14.182	0	0	0	0
-2.2431	-11.305	-2.5099	14.257	0	0	0	0
-2.1227	-11.392	-2.6254	14.329	0	0	0	0
-2.0071	-11.487	-2.7356	14.39	0	0	0	0
-1.8999	-11.579	-2.8347	14.431	0	0	0	0
-1.8039	-11.659	-2.918	14.451	0	0	0	0
-1.7192	-11.719	-2.9831	14.454	0	0	0	0
-1.6432	-11.757	-3.0309	14.45	0	0	0	0
-1.571	-11.777	-3.0655	14.446	0	0	0	0
-1.4967	-11.786	-3.0933	14.449	0	0	0	0
-1.4136	-11.789	-3.1203	14.463	0	0	0	0
-1.3149	-11.79	-3.1508	14.489	0	0	0	0
-1.1949	-11.791	-3.1856	14.526	0	0	0	0
-1.0516	-11.792	-3.2228	14.57	0	0	0	0
-0.88723	-11.794	-3.2588	14.618	0	0	0	0
-0.70761	-11.798	-3.2887	14.666	0	0	0	0
-0.51979	-11.804	-3.3073	14.711	0	0	0	0
-0.32952	-11.816	-3.3109	14.755	0	0	0	0
-0.14022	-11.835	-3.298	14.797	0	0	0	0
0.046691	-11.858	-3.2698	14.838	0	0	0	0
0.23127	-11.883	-3.2287	14.875	0	0	0	0
0.4149	-11.911	-3.1774	14.902	0	0	0	0
0.5991	-11.948	-3.1183	14.916	0	0	0	0
0.7834	-11.997	-3.0535	14.917	0	0	0	0
0.96503	-12.06	-2.9854	14.907	0	0	0	0
1.1408	-12.134	-2.9165	14.89	0.64502	-6.7194	0	0
1.3087	-12.211	-2.8487	14.867	0	0	0	0
1.4682	-12.283	-2.7825	14.834	0	0	0	0
1.6195	-12.343	-2.7186	14.789	0	0	0	0
1.7636	-12.386	-2.6575	14.735	0	0	0	0
1.9009	-12.411	-2.599	14.679	0	0	0	0
2.0317	-12.42	-2.5419	14.629	0	0	0	0
2.1552	-12.419	-2.4834	14.588	0	0	0	0
2.27	-12.416	-2.4201	14.556	0	0	0	0
2.3736	-12.414	-2.3487	14.528	0	0	0	0
2.4644	-12.418	-2.267	14.499	0	0	1.4412	-6.9926
2.5425	-12.428	-2.1744	14.462	0	0	0	0
2.6098	-12.443	-2.0721	14.416	0	0	0	0
2.6697	-12.463	-1.9631	14.365	0	0	0	0
2.726	-12.484	-1.8514	14.305	0	0	0	0
2.7825	-12.503	-1.7403	14.228	0	0	0	0
2.8418	-12.516	-1.6327	14.126	0	0	0	0
2.9049	-12.524	-1.5319	13.998	0	0	0	0
2.9713	-12.526	-1.4409	13.857	0	0	0	0
3.0395	-12.523	-1.3622	13.724	0	0	0	0
3.1071	-12.517	-1.297	13.617	0	0	0	0
3.1713	-12.51	-1.2438	13.545	0	0	0	0
3.2289	-12.503	-1.1993	13.504	0	0	0	0
3.2773	-12.498	-1.16	13.489	0	0	0	0
3.3152	-12.493	-1.1238	13.492	0	0	0	0
3.3422	-12.485	-1.091	13.505	0	0	0	0
3.3589	-12.474	-1.0635	13.522	0	0	0	0
3.367	-12.459	-1.0439	13.538	0	0	0	0
3.3682	-12.441	-1.0354	13.547	0	0	0	0
3.3642	-12.425	-1.0402	13.544	0	0	0	0
3.356	-12.415	-1.0602	13.524	0	0	0	0
3.3442	-12.415	-1.0961	13.48	0	0	0	0
3.3295	-12.426	-1.1477	13.407	0	0	0	0
3.3128	-12.448	-1.2138	13.305	0	0	0	0
3.295	-12.477	-1.2919	13.177	0	0	0	0
3.2771	-12.511	-1.3787	13.033	0	0	0	0
3.2602	-12.544	-1.4708	12.885	0	0	0	0
3.2455	-12.571	-1.5658	12.745	0	0	0	0
3.2339	-12.589	-1.6626	12.618	0	0	0	0
3.2251	-12.599	-1.7601	12.513	0	0	0	0
3.217	-12.6	-1.8566	12.435	0	0	0	0
3.2061	-12.594	-1.9505	12.388	0	0	0	0
3.1885	-12.581	-2.0416	12.372	0	0	0	0
3.1607	-12.562	-2.133	12.38	-0.37969	2.1969	0	0
3.1201	-12.538	-2.2307	12.403	0	0	0	0
3.0659	-12.51	-2.3415	12.431	0	0	0	0
2.9984	-12.48	-2.4696	12.455	0	0	0	0
2.9195	-12.45	-2.6146	12.468	0	0	0	0
2.8316	-12.423	-2.7723	12.466	0	0	0	0
2.7375	-12.399	-2.9364	12.446	0	0	0	0
2.6393	-12.379	-3.1006	12.408	0	0	0	0
2.5387	-12.361	-3.2601	12.358	0	0	-0.59227	2.2202
2.4377	-12.344	-3.4121	12.31	0	0	0	0
2.3386	-12.324	-3.5569	12.281	0	0	0	0
2.2443	-12.3	-3.6973	12.283	0	0	0	0
2.1571	-12.274	-3.8376	12.313	0	0	0	0
2.0777	-12.247	-3.9825	12.366	0	0	0	0
2.0051	-12.219	-4.1341	12.431	0	0	0	0
1.9376	-12.19	-4.2905	12.501	0	0	0	0
1.8739	-12.159	-4.4474	12.568	0	0	0	0
1.8131	-12.125	-4.6004	12.628	0	0	0	0
1.7541	-12.09	-4.7459	12.679	0	0	0	0
1.6947	-12.054	-4.8824	12.717	0	0	0	0
1.6308	-12.017	-5.0103	12.743	0	0	0	0
1.5577	-11.98	-5.1322	12.759	0	0	0	0
1.4719	-11.94	-5.2512	12.768	0	0	0	0
1.3721	-11.897	-5.3688	12.772	0	0	0	0
1.2597	-11.851	-5.4836	12.776	0	0	0	0
1.1378	-11.802	-5.5929	12.787	0	0	0	0
1.0105	-11.75	-5.6936	12.804	0	0	0	0
0.8825	-11.698	-5.7822	12.821	0	0	0	0
0.75875	-11.647	-5.8564	12.831	0	0	0	0
0.64355	-11.6	-5.9167	12.828	0	0	0	0
0.54025	-11.558	-5.966	12.814	0	0	0	0
0.45105	-11.518	-6.0079	12.795	0	0	0	0
0.37683	-11.481	-6.0451	12.777	0	0	0	0
0.31712	-11.448	-6.0794	12.769	0	0	0	0
0.27013	-11.418	-6.1119	12.771	0	0	0	0
0.23259	-11.391	-6.1437	12.779	0	0	0	0
0.19956	-11.363	-6.175	12.786	0	0	0	0
0.16473	-11.329	-6.2056	12.79	0	0	0	0
0.12176	-11.288	-6.2356	12.793	0	0	0	0
0.066239	-11.24	-6.2642	12.799	0	0	0	0
-0.002797	-11.188	-6.2902	12.814	0	0	0	0
-0.082822	-11.137	-6.313	12.841	0	0	0	0
-0.16914	-11.093	-6.3332	12.884	0	0	0	0
-0.25631	-11.061	-6.3507	12.939	0	0	0	0
-0.3393	-11.046	-6.3642	12.997	0	0	0	0
-0.41434	-11.047	-6.3715	13.046	0	0	0	0
-0.47936	-11.062	-6.371	13.075	0	0	0	0
-0.53395	-11.087	-6.3628	13.079	0	0	0	0
-0.57918	-11.116	-6.3469	13.056	0	0	0	0
-0.6173	-11.145	-6.324	13.012	0	0	0	0
-0.65105	-11.171	-6.295	12.956	0	0	0	0
-0.6831	-11.19	-6.2611	12.898	0	0	0	0
-0.71607	-11.203	-6.2227	12.845	0	0	0	0
-0.75267	-11.208	-6.1802	12.797	0	0	0	0
-0.79501	-11.209	-6.135	12.751	0	0	0	0
-0.84342	-11.208	-6.0898	12.703	0	0	0	0
-0.89576	-11.208	-6.0475	12.651	0	0	0	0
-0.94784	-11.21	-6.0103	12.594	0	0	0	0
