## Supplementary material for "How to control unpredictable others in court-net sports": International match data: n7_5_1.txt

-0.9266	12.381	2.2765	-10.369	0	0	-0.92807	12.41
-0.9461	12.407	2.2779	-10.33	0	0	0	0
-0.96774	12.407	2.2779	-10.295	0	0	0	0
-0.99124	12.376	2.2757	-10.268	0	0	0	0
-1.0152	12.317	2.2701	-10.254	0	0	0	0
-1.038	12.242	2.2608	-10.257	0	0	0	0
-1.0581	12.171	2.2481	-10.274	0	0	0	0
-1.0745	12.117	2.2336	-10.297	0	0	0	0
-1.0861	12.087	2.2192	-10.319	0	0	0	0
-1.0925	12.08	2.2063	-10.333	0	0	0	0
-1.0937	12.093	2.1955	-10.337	0	0	0	0
-1.0901	12.12	2.1861	-10.331	0	0	0	0
-1.0819	12.153	2.1774	-10.323	0	0	0	0
-1.0695	12.191	2.1684	-10.315	0	0	0	0
-1.053	12.236	2.1584	-10.305	0	0	0	0
-1.0336	12.288	2.147	-10.288	0	0	0	0
-1.013	12.352	2.1344	-10.255	0	0	0	0
-0.99289	12.423	2.1212	-10.204	0	0	0	0
-0.97405	12.494	2.1088	-10.135	0	0	0	0
-0.95644	12.56	2.0981	-10.051	0	0	0	0
-0.9389	12.622	2.0893	-9.9602	0	0	0	0
-0.91938	12.684	2.0822	-9.868	0	0	0	0
-0.89563	12.75	2.0762	-9.78	0	0	0	0
-0.86633	12.816	2.0718	-9.6991	0.36965	-1.7219	0	0
-0.83171	12.879	2.07	-9.6256	0	0	0	0
-0.79341	12.932	2.0725	-9.5582	0	0	0	0
-0.75364	12.968	2.081	-9.4958	0	0	0	0
-0.71452	12.988	2.097	-9.4376	0	0	0	0
-0.67788	12.998	2.1201	-9.3824	0	0	0	0
-0.64507	13.009	2.1482	-9.3291	0	0	0	0
-0.61694	13.037	2.1773	-9.2776	0	0	0	0
-0.59433	13.091	2.2035	-9.2308	0	0	0	0
-0.57839	13.17	2.2234	-9.1917	0	0	0	0
-0.56979	13.264	2.2353	-9.1605	0	0	0	0
-0.56829	13.353	2.2393	-9.1335	0	0	0	0
-0.57326	13.424	2.2367	-9.1066	0	0	0	0
-0.58405	13.473	2.2296	-9.0779	0	0	1.0831	-2.4101
-0.59973	13.502	2.2202	-9.0483	0	0	0	0
-0.61836	13.515	2.2105	-9.02	0	0	0	0
-0.63655	13.518	2.202	-8.9947	0	0	0	0
-0.64977	13.513	2.1952	-8.9726	0	0	0	0
-0.6531	13.501	2.1899	-8.9518	0	0	0	0
-0.64239	13.48	2.1852	-8.9301	0	0	0	0
-0.61564	13.447	2.1802	-8.9066	0	0	0	0
-0.57405	13.398	2.1741	-8.8831	0	0	0	0
-0.52173	13.333	2.1667	-8.8651	0	0	0	0
-0.46405	13.253	2.1587	-8.8582	0	0	0	0
-0.40569	13.162	2.1511	-8.8631	0	0	0	0
-0.34902	13.061	2.1447	-8.8761	0	0	0	0
-0.29335	12.95	2.1394	-8.8933	0	0	0	0
-0.23579	12.831	2.1345	-8.9134	0	0	0	0
-0.17365	12.709	2.129	-8.9369	0	0	0	0
-0.10633	12.588	2.1223	-8.9651	0	0	0	0
-0.034997	12.477	2.1138	-8.999	0	0	0	0
0.038734	12.379	2.1028	-9.0391	0	0	0	0
0.11356	12.293	2.0883	-9.0853	0	0	0	0
0.18838	12.213	2.0682	-9.1369	0	0	0	0
0.26181	12.13	2.04	-9.193	0	0	0	0
0.33246	12.037	2.0018	-9.2516	0	0	0	0
0.39979	11.931	1.9529	-9.3104	0	0	0	0
0.46452	11.812	1.8945	-9.368	0	0	0	0
0.52798	11.68	1.8297	-9.4244	0	0	0	0
0.59165	11.538	1.7618	-9.4818	0	0	0	0
0.65666	11.385	1.6935	-9.5435	0	0	0	0
0.72292	11.214	1.6263	-9.6123	0	0	0	0
0.78929	11.019	1.5614	-9.6885	0	0	0	0
0.85511	10.801	1.5001	-9.7698	0	0	0	0
0.92092	10.569	1.4445	-9.8514	0	0	0	0
0.98751	10.33	1.3966	-9.928	0	0	0	0
1.0548	10.096	1.3574	-9.995	0	0	0	0
1.1215	9.8705	1.3252	-10.049	0	0	0	0
1.1857	9.6567	1.2964	-10.089	0	0	0	0
1.2465	9.4535	1.2661	-10.112	0	0	0	0
1.3041	9.2572	1.2297	-10.118	0	0	0	0
1.3591	9.0612	1.1846	-10.103	0	0	0	0
1.4123	8.8562	1.1303	-10.068	0	0	0	0
1.4652	8.6352	1.0684	-10.012	0	0	0	0
1.5202	8.3994	1.0018	-9.9404	0	0	0	0
1.5805	8.158	0.93405	-9.8592	0	0	0	0
1.6479	7.9201	0.86915	-9.7748	0	0	0	0
1.7223	7.6886	0.80989	-9.6917	0	0	0	0
1.8029	7.4629	0.75756	-9.6106	0	0	0	0
1.8882	7.2469	0.71205	-9.5273	0	0	0	0
1.9764	7.0487	0.6721	-9.435	1.1582	2.4583	0	0
2.0644	6.874	0.63558	-9.3292	0	0	0	0
2.1478	6.7202	0.60057	-9.211	0	0	0	0
2.2232	6.5773	0.56636	-9.0862	0	0	0	0
2.2885	6.4312	0.53316	-8.9623	0	0	0	0
2.3435	6.269	0.50119	-8.8422	0	0	0	0
2.3893	6.085	0.47029	-8.7232	0	0	2.4157	6.1999
2.4283	5.8834	0.43986	-8.6027	0	0	0	0
2.4637	5.6772	0.40929	-8.4821	0	0	0	0
2.4988	5.4816	0.37826	-8.3658	0	0	0	0
2.5357	5.3078	0.34675	-8.2595	0	0	0	0
2.575	5.1574	0.31489	-8.168	0	0	0	0
2.616	5.0225	0.28331	-8.0937	0	0	0	0
2.6566	4.8908	0.25346	-8.0365	0	0	0	0
2.6945	4.753	0.22723	-7.9929	0	0	0	0
2.7287	4.6079	0.20632	-7.9559	0	0	0	0
2.7597	4.4614	0.19229	-7.9178	0	0	0	0
2.7883	4.3206	0.18693	-7.8714	0	0	0	0
2.8153	4.1908	0.19188	-7.8117	0	0	0	0
2.8409	4.0734	0.20796	-7.736	0	0	0	0
2.8659	3.9672	0.23454	-7.645	0	0	0	0
2.8909	3.8705	0.26979	-7.543	0	0	0	0
2.9165	3.7847	0.3117	-7.438	0	0	0	0
2.9424	3.7126	0.35912	-7.3379	0	0	0	0
2.9675	3.6541	0.41216	-7.2451	0	0	0	0
2.9911	3.6056	0.4713	-7.1557	0	0	0	0
3.0125	3.5619	0.53637	-7.0639	0	0	0	0
3.0319	3.5198	0.60644	-6.966	0	0	0	0
3.0494	3.4802	0.68051	-6.8615	0	0	0	0
3.0648	3.4484	0.75791	-6.7516	0	0	0	0
3.0764	3.4322	0.83783	-6.6377	0	0	0	0
3.0815	3.4358	0.91911	-6.5212	0	0	0	0
3.0774	3.4566	1.0005	-6.4023	0	0	0	0
3.0622	3.4874	1.0811	-6.2802	0	0	0	0
3.0349	3.52	1.1615	-6.1533	0	0	0	0
2.9967	3.5479	1.2437	-6.0223	0	0	0	0
2.9503	3.566	1.3298	-5.8925	0	0	0	0
2.9001	3.572	1.4208	-5.771	0	0	0	0
2.8506	3.5702	1.5164	-5.6606	0	0	0	0
2.8049	3.5725	1.616	-5.5572	0	0	0	0
2.7648	3.5912	1.7183	-5.4538	1.7398	-5.5457	0	0
2.7308	3.6307	1.8206	-5.3459	0	0	0	0
2.7029	3.6848	1.9206	-5.2339	0	0	0	0
2.6803	3.7419	2.0171	-5.1218	0	0	0	0
2.6612	3.7915	2.1091	-5.0135	0	0	0	0
2.6435	3.8275	2.1952	-4.9125	0	0	0	0
2.6252	3.8491	2.2738	-4.8222	0	0	0	0
2.6041	3.8589	2.3445	-4.7436	0	0	0	0
2.5793	3.8607	2.4077	-4.6732	0	0	0	0
2.5502	3.8588	2.4644	-4.6048	0	0	0	0
2.516	3.8566	2.5158	-4.5339	0	0	2.4969	-4.5232
2.4743	3.8566	2.5626	-4.4595	0	0	0	0
2.4222	3.8599	2.6057	-4.3826	0	0	0	0
2.3586	3.8662	2.646	-4.304	0	0	0	0
2.2864	3.8734	2.684	-4.226	0	0	0	0
2.2109	3.8789	2.719	-4.1539	0	0	0	0
2.138	3.8811	2.7498	-4.0937	0	0	0	0
2.072	3.8797	2.7758	-4.049	0	0	0	0
2.0145	3.8756	2.7969	-4.0191	0	0	0	0
1.9641	3.8699	2.8139	-4.0004	1.9493	3.8637	0	0
1.917	3.8633	2.828	-3.9879	0	0	0	0
1.8672	3.8563	2.8403	-3.9775	0	0	0	0
1.8087	3.8492	2.8513	-3.9661	0	0	0	0
1.7366	3.8422	2.8601	-3.9534	0	0	0	0
1.6493	3.8357	2.8657	-3.9414	0	0	0	0
1.5475	3.8295	2.8678	-3.9324	0	0	1.5297	3.7969
1.4336	3.8224	2.867	-3.9273	0	0	0	0
1.3108	3.8112	2.8644	-3.9253	0	0	0	0
1.1837	3.7908	2.8612	-3.9253	0	0	0	0
1.0566	3.7562	2.8583	-3.9261	0	0	0	0
0.93313	3.7066	2.8563	-3.9273	0	0	0	0
0.81415	3.6457	2.8548	-3.9284	0	0	0	0
0.6975	3.5792	2.8531	-3.9296	0	0	0	0
0.57874	3.5132	2.8499	-3.9309	0	0	0	0
0.45289	3.4527	2.8434	-3.9325	0	0	0	0
0.31663	3.3984	2.8321	-3.9348	0	0	0	0
0.17022	3.3469	2.815	-3.9378	0	0	0	0
0.017573	3.2936	2.7924	-3.9413	0	0	0	0
-0.13604	3.236	2.7658	-3.9446	0	0	0	0
-0.28641	3.1745	2.7377	-3.9468	0	0	0	0
-0.4315	3.1133	2.7112	-3.9469	0	0	0	0
-0.57123	3.0588	2.6893	-3.9434	0	0	0	0
-0.70676	3.0164	2.6742	-3.9358	0	0	0	0
-0.83933	2.9883	2.6666	-3.924	0	0	0	0
-0.96973	2.974	2.6652	-3.9099	0	0	0	0
-1.0988	2.9717	2.6679	-3.8958	0	0	0	0
-1.2277	2.9763	2.6727	-3.8837	0	0	0	0
-1.3582	2.9786	2.6785	-3.8745	0	0	0	0
-1.4908	2.9685	2.6849	-3.8687	0	0	0	0
-1.625	2.9398	2.6917	-3.8671	0	0	0	0
-1.7593	2.8911	2.6983	-3.8706	0	0	0	0
-1.8918	2.825	2.7037	-3.8791	0	0	0	0
-2.0199	2.7492	2.7074	-3.8895	0	0	0	0
-2.1403	2.6747	2.7096	-3.8968	0	0	0	0
-2.2505	2.611	2.7109	-3.8982	0	0	0	0
-2.3494	2.5626	2.7118	-3.8949	0	0	0	0
