## Supplementary material for "How to control unpredictable others in court-net sports": International match data: n7_5_2.txt

-0.84165	11.949	2.3873	-10.618	0	0	-0.83619	11.916
-0.85042	11.954	2.3886	-10.586	0	0	0	0
-0.8649	11.954	2.39	-10.543	0	0	0	0
-0.88522	11.946	2.3914	-10.495	0	0	0	0
-0.91056	11.928	2.3921	-10.45	0	0	0	0
-0.93942	11.906	2.392	-10.415	0	0	0	0
-0.96971	11.888	2.3911	-10.394	0	0	0	0
-0.99887	11.879	2.39	-10.387	0	0	0	0
-1.0242	11.878	2.3898	-10.393	0	0	0	0
-1.0435	11.882	2.3925	-10.405	0	0	0	0
-1.0558	11.889	2.4005	-10.417	0	0	0	0
-1.0606	11.897	2.4167	-10.42	0	0	0	0
-1.0589	11.904	2.4438	-10.413	0	0	0	0
-1.0527	11.908	2.4836	-10.395	0	0	0	0
-1.0448	11.911	2.5355	-10.371	0	0	0	0
-1.0367	11.918	2.5964	-10.343	0	0	0	0
-1.0279	11.936	2.6606	-10.315	0	0	0	0
-1.0168	11.972	2.723	-10.287	0	0	0	0
-1.0014	12.026	2.7804	-10.262	0	0	0	0
-0.98042	12.098	2.8317	-10.239	0	0	0	0
-0.95397	12.177	2.877	-10.216	0	0	0	0
-0.9234	12.252	2.9183	-10.191	0	0	0	0
-0.89087	12.319	2.9595	-10.159	2.9597	-10.141	0	0
-0.85903	12.377	3.0055	-10.115	0	0	0	0
-0.83049	12.431	3.061	-10.058	0	0	0	0
-0.80686	12.485	3.128	-9.9843	0	0	0	0
-0.78835	12.54	3.2057	-9.8976	0	0	0	0
-0.77394	12.597	3.2903	-9.8024	0	0	0	0
-0.76182	12.656	3.3759	-9.7053	0	0	0	0
-0.75017	12.72	3.4562	-9.6122	0	0	0	0
-0.73804	12.787	3.526	-9.5281	0	0	0	0
-0.72587	12.849	3.5829	-9.4574	0	0	0	0
-0.71539	12.9	3.627	-9.4018	0	0	0	0
-0.70879	12.938	3.6601	-9.3598	0	0	3.635	-9.3967
-0.70751	12.962	3.6841	-9.3277	0	0	0	0
-0.71134	12.976	3.7005	-9.3027	0	0	0	0
-0.718	12.982	3.7105	-9.283	0	0	0	0
-0.72422	12.982	3.7161	-9.2663	0	0	0	0
-0.72749	12.977	3.7196	-9.249	0	0	0	0
-0.72681	12.962	3.7237	-9.2269	0	0	0	0
-0.72237	12.933	3.7309	-9.1971	0	0	0	0
-0.71503	12.886	3.7428	-9.1594	0	0	0	0
-0.70581	12.817	3.7603	-9.1182	0	0	0	0
-0.69548	12.729	3.7828	-9.0816	0	0	0	0
-0.68421	12.626	3.8089	-9.0574	0	0	0	0
-0.67154	12.513	3.8371	-9.0491	0	0	0	0
-0.65676	12.393	3.8658	-9.0563	0	0	0	0
-0.63951	12.268	3.8933	-9.0757	0	0	0	0
-0.61962	12.141	3.9172	-9.1023	0	0	0	0
-0.59638	12.017	3.9356	-9.1313	0	0	0	0
-0.56819	11.905	3.9476	-9.1602	0	0	0	0
-0.53316	11.814	3.9536	-9.1897	0	0	0	0
-0.48979	11.746	3.9543	-9.2223	0	0	0	0
-0.43752	11.689	3.9499	-9.2597	0	0	0	0
-0.37706	11.621	3.9403	-9.3005	0	0	0	0
-0.31023	11.523	3.9244	-9.3406	0	0	0	0
-0.23929	11.394	3.9	-9.375	0	0	0	0
-0.16617	11.245	3.8635	-9.4012	0	0	0	0
-0.091189	11.091	3.8101	-9.4208	0	0	0	0
-0.012346	10.935	3.7361	-9.4382	0	0	0	0
0.073137	10.772	3.6408	-9.4585	0	0	0	0
0.16566	10.6	3.5269	-9.4861	0	0	0	0
0.26204	10.421	3.4	-9.5239	0	0	0	0
0.35768	10.24	3.2661	-9.5726	0	0	0	0
0.44936	10.061	3.1297	-9.6307	0	0	0	0
0.53582	9.8882	2.9938	-9.6929	0	0	0	0
0.61671	9.7238	2.8598	-9.7521	0	0	0	0
0.69201	9.5683	2.729	-9.8025	0	0	0	0
0.7618	9.4172	2.602	-9.8433	0	0	0	0
0.82602	9.2658	2.4793	-9.8785	0	0	0	0
0.88484	9.1113	2.3605	-9.9142	0	0	0	0
0.93963	8.95	2.2442	-9.9553	0	0	0	0
0.99313	8.7767	2.1274	-10.004	0	0	0	0
1.0486	8.5863	2.007	-10.061	0	0	0	0
1.1087	8.3755	1.8803	-10.124	0	0	0	0
1.1745	8.1427	1.7471	-10.195	0	0	0	0
1.2449	7.8914	1.6109	-10.274	0	0	0	0
1.3185	7.633	1.478	-10.361	0	0	0	0
1.3941	7.3841	1.3558	-10.45	0	0	0	0
1.47	7.1599	1.2506	-10.536	0	0	0	0
1.5438	6.968	1.1658	-10.612	1.5574	6.802	0	0
1.6127	6.8051	1.1025	-10.676	0	0	0	0
1.6749	6.6591	1.0591	-10.727	0	0	0	0
1.7296	6.5143	1.0322	-10.766	0	0	0	0
1.7774	6.3553	1.0168	-10.794	0	0	0	0
1.8192	6.1738	1.0074	-10.816	0	0	0	0
1.8562	5.9738	0.99826	-10.831	0	0	0	0
1.8895	5.7693	0.98337	-10.843	0	0	0	0
1.9211	5.5761	0.95801	-10.857	0	0	0	0
1.9534	5.4053	0.91985	-10.875	0	0	0	0
1.9882	5.2617	0.8695	-10.903	0	0	0	0
2.0256	5.145	0.80968	-10.944	0	0	2.0343	5.1261
2.0646	5.0507	0.74407	-10.998	0	0	0	0
2.1039	4.9726	0.67688	-11.065	0	0	0	0
2.142	4.905	0.61264	-11.145	0	0	0	0
2.1766	4.8426	0.55531	-11.232	0	0	0	0
2.2063	4.7786	0.50736	-11.318	0	0	0	0
2.2311	4.7067	0.46969	-11.392	0	0	0	0
2.2521	4.6239	0.44165	-11.445	0	0	0	0
2.2708	4.5339	0.42118	-11.475	0	0	0	0
2.2888	4.4446	0.4056	-11.485	0	0	0	0
2.3069	4.3635	0.39289	-11.48	0	0	0	0
2.3252	4.2952	0.38242	-11.467	0	0	0	0
2.343	4.2404	0.37517	-11.451	0	0	0	0
2.3594	4.1963	0.37373	-11.432	0	0	0	0
2.3732	4.1598	0.38221	-11.412	0	0	0	0
2.3835	4.13	0.40545	-11.389	0	0	0	0
2.3896	4.1079	0.4474	-11.364	0	0	0	0
2.3916	4.0946	0.50916	-11.34	0	0	0	0
2.3894	4.0889	0.58793	-11.324	0	0	0	0
2.3831	4.087	0.67801	-11.324	0	0	0	0
2.3744	4.0839	0.77302	-11.344	0	0	0	0
2.3654	4.0752	0.86818	-11.386	0	0	0	0
2.3575	4.0563	0.96124	-11.443	0	0	0	0
2.3506	4.0238	1.0517	-11.51	0	0	0	0
2.3434	3.9796	1.1386	-11.581	0	0	0	0
2.3351	3.9346	1.2209	-11.651	0	0	0	0
2.3258	3.905	1.2989	-11.714	0	0	0	0
2.3156	3.9055	1.3755	-11.766	0	0	0	0
2.3046	3.9439	1.4551	-11.802	0	0	0	0
2.2925	4.0197	1.5417	-11.819	0	0	0	0
2.2789	4.1242	1.6382	-11.818	1.5657	-11.806	0	0
2.2632	4.2425	1.7445	-11.801	0	0	1.7304	-11.831
2.2442	4.3568	1.8581	-11.774	0	0	0	0
2.2213	4.4519	1.975	-11.741	0	0	0	0
2.1946	4.5207	2.0916	-11.714	0	0	0	0
2.1653	4.5636	2.2054	-11.703	0	0	0	0
2.1346	4.5823	2.3144	-11.717	0	0	0	0
2.1032	4.5786	2.4156	-11.762	0	0	0	0
2.0716	4.5582	2.505	-11.838	0	0	0	0
2.0405	4.5323	2.5794	-11.94	0	0	0	0
2.0113	4.5162	2.6384	-12.058	0	0	0	0
1.985	4.5249	2.6847	-12.177	0	0	0	0
1.962	4.5703	2.7239	-12.286	0	0	0	0
1.9418	4.6571	2.7635	-12.38	0	0	0	0
1.9244	4.7811	2.8107	-12.461	0	0	0	0
1.9105	4.927	2.8701	-12.534	0	0	0	0
1.9002	5.0683	2.9417	-12.606	0	0	0	0
1.8919	5.1767	3.0211	-12.681	0	0	0	0
1.8834	5.2357	3.1016	-12.762	0	0	0	0
1.8731	5.2474	3.1761	-12.854	0	0	0	0
1.8618	5.2285	3.2391	-12.955	0	0	0	0
1.852	5.2037	3.2874	-13.062	0	0	0	0
1.8468	5.1967	3.3213	-13.167	0	0	0	0
1.8483	5.2215	3.344	-13.262	0	0	0	0
1.8566	5.2789	3.3605	-13.341	0	0	0	0
1.8699	5.3607	3.3754	-13.4	0	0	0	0
1.8862	5.4589	3.3914	-13.439	0	0	0	0
1.9037	5.5711	3.409	-13.463	0	0	0	0
1.9216	5.6968	3.4277	-13.475	0	0	0	0
1.9391	5.834	3.4475	-13.478	0	0	0	0
1.9556	5.9779	3.4685	-13.475	0	0	0	0
1.9699	6.1237	3.4911	-13.464	0	0	0	0
1.9812	6.2668	3.5155	-13.446	0	0	0	0
1.9898	6.4016	3.5415	-13.426	0	0	0	0
1.9975	6.5214	3.568	-13.407	0	0	0	0
2.0069	6.6227	3.592	-13.393	0	0	0	0
2.0197	6.7073	3.6092	-13.386	0	0	0	0
2.0359	6.7813	3.6155	-13.386	0	0	0	0
2.0537	6.853	3.6071	-13.391	0	0	0	0
2.0707	6.9293	3.5817	-13.399	0	0	0	0
2.0848	7.013	3.5392	-13.405	0	0	0	0
2.0946	7.1045	3.4828	-13.408	0	0	0	0
2.0998	7.2071	3.4182	-13.403	0	0	0	0
2.0999	7.3276	3.3509	-13.39	0	0	0	0
2.0945	7.4736	3.2845	-13.368	0	0	0	0
2.0834	7.65	3.2209	-13.34	0	0	0	0
2.0667	7.8566	3.1613	-13.311	0	0	0	0
2.046	8.088	3.1069	-13.284	0	0	0	0
2.0241	8.3352	3.0588	-13.26	0	0	0	0
2.0038	8.5858	3.0179	-13.24	0	0	0	0
1.986	8.8273	2.9837	-13.225	0	0	0	0
1.9693	9.0524	2.9546	-13.213	0	0	0	0
1.9517	9.2606	2.9285	-13.203	0	0	0	0
1.9317	9.4551	2.9029	-13.194	0	0	0	0
1.9089	9.6422	2.876	-13.185	0	0	0	0
1.8831	9.8321	2.8469	-13.177	0	0	0	0
1.8544	10.033	2.816	-13.17	0	0	0	0
1.8243	10.244	2.7849	-13.164	0	0	0	0
1.7963	10.452	2.7552	-13.159	0	0	0	0
1.7742	10.643	2.7279	-13.154	0	0	0	0
1.7605	10.808	2.7029	-13.148	0	0	0	0
1.756	10.945	2.6797	-13.141	0	0	0	0
1.7604	11.06	2.6579	-13.132	0	0	0	0
1.773	11.163	2.6381	-13.121	0	0	0	0
1.7935	11.267	2.621	-13.107	0	0	0	0
1.8214	11.379	2.6069	-13.093	0	0	0	0
1.8549	11.5	2.5952	-13.081	0	0	0	0
1.8909	11.621	2.5848	-13.072	0	0	0	0
1.9256	11.736	2.5741	-13.068	0	0	0	0
1.9555	11.844	2.5614	-13.068	0	0	0	0
1.9766	11.949	2.5449	-13.07	0	0	0	0
1.9863	12.052	2.5242	-13.073	0	0	0	0
1.9832	12.149	2.4995	-13.074	0	0	0	0
1.9683	12.241	2.4718	-13.074	0	0	0	0
1.9448	12.332	2.442	-13.072	0	0	0	0
1.917	12.43	2.4114	-13.067	1.9036	12.402	0	0
1.8893	12.543	2.3809	-13.059	0	0	0	0
1.8649	12.673	2.3513	-13.052	0	0	0	0
1.8459	12.818	2.323	-13.045	0	0	0	0
1.8328	12.965	2.297	-13.04	0	0	0	0
1.8253	13.102	2.2734	-13.036	0	0	0	0
1.8221	13.219	2.252	-13.034	0	0	0	0
1.8218	13.318	2.2316	-13.037	0	0	0	0
1.8231	13.405	2.2108	-13.043	0	0	0	0
1.8251	13.485	2.1889	-13.053	0	0	0	0
1.8273	13.56	2.1656	-13.066	0	0	0	0
1.8292	13.628	2.141	-13.078	0	0	0	0
1.8306	13.687	2.1142	-13.086	0	0	0	0
1.8315	13.736	2.0825	-13.085	0	0	0	0
1.8321	13.778	2.0424	-13.075	0	0	0	0
1.8325	13.821	1.9899	-13.057	0	0	0	0
1.8331	13.872	1.9222	-13.034	0	0	0	0
1.8341	13.934	1.8381	-13.013	0	0	0	0
1.8358	14.003	1.7402	-12.999	0	0	1.8298	13.904
1.8386	14.077	1.6334	-12.994	0	0	0	0
1.8426	14.148	1.524	-12.998	0	0	0	0
1.8479	14.21	1.4175	-13.011	0	0	0	0
1.854	14.258	1.3183	-13.033	0	0	0	0
1.8599	14.291	1.229	-13.063	0	0	0	0
1.8634	14.309	1.1513	-13.096	0	0	0	0
1.8621	14.314	1.0856	-13.127	0	0	0	0
1.8546	14.307	1.0314	-13.152	0	0	0	0
1.8412	14.289	0.98646	-13.169	0	0	0	0
1.8238	14.261	0.94595	-13.179	0	0	0	0
1.8053	14.226	0.90341	-13.18	0	0	0	0
1.7895	14.188	0.85155	-13.172	0	0	0	0
1.7793	14.15	0.78367	-13.156	0	0	0	0
1.7758	14.117	0.69555	-13.134	0	0	0	0
1.7773	14.085	0.58683	-13.109	0	0	0	0
1.7808	14.055	0.46119	-13.084	0	0	0	0
1.7824	14.025	0.32522	-13.059	0	0	0	0
1.7794	13.998	0.18632	-13.035	0	0	0	0
1.7692	13.979	0.050992	-13.009	0	0	0	0
1.7503	13.973	-0.076189	-12.984	0	0	0	0
1.7225	13.98	-0.1939	-12.96	0	0	0	0
1.6862	13.995	-0.30523	-12.941	0	0	0	0
1.6428	14.013	-0.4169	-12.928	0	0	0	0
1.5939	14.024	-0.53617	-12.919	0	0	0	0
1.5419	14.018	-0.66779	-12.913	0	0	0	0
1.4886	13.992	-0.81307	-12.905	0	0	0	0
1.4352	13.945	-0.97067	-12.897	0	0	0	0
1.382	13.881	-1.1373	-12.889	0	0	0	0
1.3291	13.808	-1.3079	-12.885	0	0	0	0
1.2769	13.73	-1.4754	-12.886	0	0	0	0
1.2261	13.651	-1.6324	-12.89	0	0	0	0
1.1789	13.571	-1.7719	-12.896	-1.8211	-12.879	0	0
1.1379	13.49	-1.8895	-12.902	0	0	0	0
1.1048	13.41	-1.9835	-12.908	0	0	0	0
1.0797	13.333	-2.0552	-12.916	0	0	0	0
1.0616	13.257	-2.1081	-12.925	0	0	0	0
1.0489	13.182	-2.1463	-12.933	0	0	0	0
1.0404	13.106	-2.1745	-12.94	0	0	0	0
1.0351	13.031	-2.1978	-12.944	0	0	0	0
1.0318	12.957	-2.2203	-12.945	0	0	0	0
1.0288	12.89	-2.2446	-12.942	0	0	0	0
1.0246	12.835	-2.2717	-12.936	0	0	0	0
1.0176	12.796	-2.3019	-12.926	0	0	0	0
1.0069	12.771	-2.3346	-12.916	0	0	-2.3021	-12.919
0.99225	12.757	-2.3683	-12.909	0	0	0	0
0.97411	12.748	-2.4003	-12.909	0	0	0	0
0.95404	12.737	-2.4287	-12.918	0	0	0	0
0.93407	12.715	-2.4525	-12.937	0	0	0	0
0.9154	12.681	-2.4723	-12.964	0	0	0	0
0.89816	12.641	-2.4889	-12.996	0	0	0	0
0.88222	12.599	-2.5034	-13.03	0	0	0	0
0.86766	12.558	-2.5168	-13.065	0	0	0	0
0.85466	12.517	-2.5301	-13.095	0	0	0	0
0.84376	12.479	-2.5437	-13.117	0	0	0	0
0.83652	12.449	-2.5573	-13.128	0	0	0	0
0.83585	12.434	-2.5696	-13.126	0	0	0	0
0.84574	12.442	-2.5784	-13.112	0	0	0	0
0.87026	12.472	-2.5814	-13.088	0	0	0	0
0.91233	12.52	-2.576	-13.054	0	0	0	0
0.97309	12.572	-2.5603	-13.016	0	0	0	0
1.0522	12.616	-2.5335	-12.977	0	0	0	0
1.1478	12.643	-2.4963	-12.944	0	0	0	0
1.2567	12.648	-2.4509	-12.924	0	0	0	0
1.3738	12.637	-2.3998	-12.919	0	0	0	0
1.4936	12.62	-2.3457	-12.93	0	0	0	0
1.6122	12.606	-2.2914	-12.951	0	0	0	0
1.7287	12.598	-2.2397	-12.976	0	0	0	0
1.8446	12.597	-2.1931	-12.999	0	0	0	0
1.9615	12.605	-2.1533	-13.02	0	0	0	0
2.0788	12.62	-2.1206	-13.037	0	0	0	0
2.1916	12.641	-2.094	-13.05	0	0	0	0
2.2936	12.667	-2.0712	-13.058	0	0	0	0
2.381	12.693	-2.0498	-13.059	0	0	0	0
2.4546	12.716	-2.0281	-13.053	0	0	0	0
2.5183	12.738	-2.0058	-13.036	0	0	0	0
2.5776	12.764	-1.9834	-13.007	2.5793	12.707	0	0
2.639	12.803	-1.9611	-12.966	0	0	0	0
2.7078	12.861	-1.9381	-12.913	0	0	0	0
2.7864	12.937	-1.9136	-12.848	0	0	0	0
2.8738	13.023	-1.8875	-12.775	0	0	2.8484	13.096
2.9666	13.11	-1.8601	-12.696	0	0	0	0
3.0608	13.193	-1.8317	-12.616	0	0	0	0
3.1522	13.264	-1.8016	-12.535	0	0	0	0
3.2364	13.319	-1.769	-12.458	0	0	0	0
3.3099	13.358	-1.7335	-12.392	0	0	0	0
3.3706	13.386	-1.6956	-12.343	0	0	0	0
3.4181	13.411	-1.6574	-12.316	0	0	0	0
3.4534	13.433	-1.6219	-12.312	0	0	0	0
3.4781	13.447	-1.5924	-12.323	0	0	0	0
3.4945	13.448	-1.5718	-12.341	0	0	0	0
3.5057	13.438	-1.5619	-12.358	0	0	0	0
3.5153	13.423	-1.5637	-12.371	0	0	0	0
3.5263	13.412	-1.5777	-12.378	0	0	0	0
3.5404	13.411	-1.6041	-12.376	0	0	0	0
3.5569	13.42	-1.6416	-12.365	0	0	0	0
3.5738	13.438	-1.687	-12.345	0	0	0	0
3.5876	13.461	-1.7358	-12.32	0	0	0	0
3.5947	13.483	-1.7835	-12.292	0	0	0	0
3.5921	13.498	-1.827	-12.266	0	0	0	0
3.5788	13.505	-1.864	-12.246	0	0	0	0
3.5558	13.504	-1.8937	-12.231	0	0	0	0
3.5259	13.502	-1.9162	-12.218	0	0	0	0
3.4927	13.5	-1.9323	-12.201	0	0	0	0
3.4593	13.495	-1.9432	-12.174	0	0	0	0
3.4279	13.487	-1.9511	-12.133	0	0	0	0
3.3997	13.478	-1.9581	-12.073	0	0	0	0
3.3748	13.473	-1.9669	-11.994	0	0	0	0
3.3536	13.484	-1.9802	-11.892	0	0	0	0
3.3364	13.521	-2.0004	-11.767	0	0	0	0
3.3237	13.589	-2.0288	-11.619	0	0	0	0
