## Supplementary material for "How to control unpredictable others in court-net sports": International match data: n7_5_3.txt

0.62354	12.222	-3.8223	-10.888	0	0	0.60959	12.163
0.6149	12.23	-3.8128	-10.909	0	0	0	0
0.60196	12.238	-3.7992	-10.938	0	0	0	0
0.58342	12.24	-3.782	-10.975	0	0	0	0
0.5592	12.233	-3.7622	-11.021	0	0	0	0
0.53042	12.215	-3.741	-11.071	0	0	0	0
0.49859	12.19	-3.7209	-11.122	0	0	0	0
0.46496	12.153	-3.7059	-11.162	0	0	0	0
0.4307	12.102	-3.7009	-11.188	0	0	0	0
0.3978	12.036	-3.7107	-11.197	0	0	0	0
0.36963	11.965	-3.7392	-11.193	0	0	0	0
0.35048	11.904	-3.7892	-11.179	0	0	0	0
0.34411	11.863	-3.8614	-11.158	0	0	0	0
0.35207	11.848	-3.9542	-11.129	0	0	0	0
0.37309	11.863	-4.0636	-11.094	0	0	0	0
0.4039	11.903	-4.1835	-11.057	0	0	0	0
0.44051	11.965	-4.3067	-11.021	0	0	0	0
0.47859	12.041	-4.4256	-10.991	0	0	0	0
0.51379	12.123	-4.5336	-10.97	0	0	0	0
0.54298	12.203	-4.6263	-10.957	-4.6361	-10.95	0	0
0.56522	12.276	-4.7021	-10.951	0	0	0	0
0.58149	12.339	-4.7615	-10.949	0	0	0	0
0.59343	12.389	-4.8062	-10.949	0	0	0	0
0.60224	12.428	-4.8388	-10.952	0	0	0	0
0.60832	12.457	-4.8624	-10.957	0	0	0	0
0.61198	12.478	-4.8807	-10.962	0	0	0	0
0.61431	12.493	-4.8971	-10.965	0	0	0	0
0.61717	12.505	-4.9145	-10.962	0	0	0	0
0.62277	12.52	-4.9351	-10.951	0	0	0	0
0.63368	12.544	-4.9608	-10.929	0	0	0	0
0.65303	12.584	-4.9929	-10.898	0	0	0	0
0.68391	12.645	-5.0312	-10.862	0	0	-4.9864	-10.823
0.728	12.728	-5.0743	-10.828	0	0	0	0
0.78407	12.826	-5.1191	-10.803	0	0	0	0
0.8479	12.924	-5.1615	-10.79	0	0	0	0
0.91401	13.009	-5.1982	-10.786	0	0	0	0
0.97755	13.076	-5.2274	-10.788	0	0	0	0
1.0353	13.123	-5.249	-10.789	0	0	0	0
1.0852	13.153	-5.2637	-10.784	0	0	0	0
1.1256	13.169	-5.272	-10.774	0	0	0	0
1.1552	13.172	-5.2741	-10.761	0	0	0	0
1.1735	13.169	-5.2701	-10.749	0	0	0	0
1.183	13.165	-5.2606	-10.739	0	0	0	0
1.1894	13.165	-5.2465	-10.731	0	0	0	0
1.2012	13.171	-5.2275	-10.726	0	0	0	0
1.2274	13.182	-5.2015	-10.726	0	0	0	0
1.2755	13.195	-5.1655	-10.732	0	0	0	0
1.3488	13.203	-5.1169	-10.745	0	0	0	0
1.4463	13.201	-5.0548	-10.761	0	0	0	0
1.5648	13.189	-4.9801	-10.778	0	0	0	0
1.699	13.17	-4.8945	-10.793	0	0	0	0
1.8431	13.154	-4.8	-10.81	0	0	0	0
1.9914	13.142	-4.698	-10.835	0	0	0	0
2.1403	13.134	-4.5898	-10.876	0	0	0	0
2.289	13.126	-4.4776	-10.935	0	0	0	0
2.4394	13.118	-4.3656	-11.005	0	0	0	0
2.5935	13.11	-4.2582	-11.078	0	0	0	0
2.7511	13.102	-4.1578	-11.146	0	0	0	0
2.9105	13.094	-4.0649	-11.205	0	0	0	0
3.07	13.081	-3.9789	-11.255	0	0	0	0
3.2277	13.061	-3.8984	-11.299	0	0	0	0
3.3826	13.037	-3.8217	-11.339	3.3763	12.997	0	0
3.5346	13.012	-3.7473	-11.375	0	0	0	0
3.6832	12.988	-3.6745	-11.409	0	0	0	0
3.8261	12.965	-3.6036	-11.438	0	0	0	0
3.9601	12.945	-3.536	-11.461	0	0	0	0
4.083	12.926	-3.472	-11.475	0	0	0	0
4.1952	12.909	-3.4101	-11.478	0	0	0	0
4.2982	12.895	-3.3481	-11.473	0	0	0	0
4.3932	12.886	-3.2846	-11.46	0	0	0	0
4.4802	12.879	-3.2192	-11.446	0	0	4.5033	12.868
4.5592	12.874	-3.1522	-11.433	0	0	0	0
4.6307	12.869	-3.0848	-11.429	0	0	0	0
4.6956	12.862	-3.0179	-11.438	0	0	0	0
4.7529	12.852	-2.9526	-11.463	0	0	0	0
4.8007	12.839	-2.8908	-11.503	0	0	0	0
4.8379	12.824	-2.8349	-11.553	0	0	0	0
4.8659	12.812	-2.7875	-11.607	0	0	0	0
4.8878	12.804	-2.7494	-11.657	0	0	0	0
4.9075	12.801	-2.7192	-11.696	0	0	0	0
4.9279	12.806	-2.6931	-11.718	0	0	0	0
4.95	12.818	-2.6654	-11.72	0	0	0	0
4.9739	12.841	-2.6291	-11.7	0	0	0	0
4.9989	12.874	-2.578	-11.665	0	0	0	0
5.0239	12.917	-2.5083	-11.619	0	0	0	0
5.0475	12.965	-2.4198	-11.574	0	0	0	0
5.0685	13.012	-2.3163	-11.538	0	0	0	0
5.086	13.054	-2.2036	-11.518	0	0	0	0
5.099	13.09	-2.0884	-11.519	0	0	0	0
5.1059	13.121	-1.9765	-11.541	0	0	0	0
5.104	13.144	-1.8723	-11.579	0	0	0	0
5.0891	13.159	-1.7782	-11.629	0	0	0	0
5.058	13.168	-1.6944	-11.681	0	0	0	0
5.0092	13.172	-1.6183	-11.73	0	0	0	0
4.9429	13.176	-1.5449	-11.769	0	0	0	0
4.8596	13.181	-1.4678	-11.797	0	0	0	0
4.7611	13.189	-1.3806	-11.815	0	0	0	0
4.6512	13.195	-1.2789	-11.826	0	0	0	0
4.5342	13.198	-1.1614	-11.833	0	0	0	0
4.4125	13.193	-1.0312	-11.837	0	0	0	0
4.2862	13.179	-0.89427	-11.839	0	0	0	0
4.1553	13.158	-0.75803	-11.84	0	0	0	0
4.0217	13.135	-0.62942	-11.84	0	0	0	0
3.8881	13.113	-0.51349	-11.84	0	0	0	0
3.7568	13.099	-0.41279	-11.839	0	0	0	0
3.6292	13.098	-0.32728	-11.837	0	0	0	0
3.5047	13.117	-0.25443	-11.832	0	0	0	0
3.3805	13.157	-0.189	-11.822	0	0	0	0
3.2519	13.216	-0.12352	-11.801	0	0	0	0
3.1141	13.281	-0.050024	-11.767	0	0	0	0
2.9636	13.335	0.037907	-11.719	0	0	0	0
2.7993	13.37	0.14368	-11.659	0	0	0	0
2.6228	13.38	0.26676	-11.591	0	0	0	0
2.4383	13.37	0.40259	-11.519	0	0	0	0
2.2512	13.346	0.54367	-11.446	0	0	0	0
2.0687	13.315	0.68163	-11.378	0	0	0	0
1.8983	13.28	0.80928	-11.318	0.52102	-6.6264	0	0
1.747	13.247	0.92196	-11.27	0	0	0	0
1.6193	13.218	1.0179	-11.235	0	0	0	0
1.5159	13.195	1.0976	-11.212	0	0	0	0
1.4345	13.176	1.1629	-11.198	0	0	0	0
1.3716	13.162	1.2162	-11.192	0	0	0	0
1.3234	13.153	1.2606	-11.19	0	0	0	0
1.2855	13.15	1.2992	-11.19	0	0	0	0
1.2526	13.151	1.3339	-11.189	0	0	0	0
1.2187	13.159	1.3652	-11.186	0	0	0	0
1.1778	13.173	1.394	-11.179	0	0	0	0
1.1255	13.191	1.4219	-11.165	0	0	0.87457	-6.5284
1.0604	13.208	1.4513	-11.142	0	0	0	0
0.98418	13.222	1.4839	-11.109	0	0	0	0
0.90068	13.229	1.5201	-11.065	0	0	0	0
0.81393	13.229	1.5588	-11.017	0	0	0	0
0.72735	13.225	1.5982	-10.968	0	0	0	0
0.64362	13.221	1.6368	-10.925	0	0	0	0
0.56496	13.218	1.6746	-10.894	0	0	0	0
0.49297	13.217	1.7131	-10.879	0	0	0	0
0.42854	13.217	1.7541	-10.881	0	0	0	0
0.37264	13.215	1.7991	-10.899	0	0	0	0
0.32694	13.207	1.8493	-10.933	0	0	0	0
0.29349	13.193	1.9046	-10.983	0	0	0	0
0.27422	13.179	1.9626	-11.05	0	0	0	0
0.27092	13.169	2.0184	-11.13	0	0	0	0
0.28536	13.165	2.0656	-11.218	0	0	0	0
0.31857	13.167	2.0983	-11.304	0	0	0	0
0.36939	13.176	2.1122	-11.378	0	0	0	0
0.43384	13.194	2.1055	-11.433	0	0	0	0
0.50597	13.227	2.0788	-11.469	0	0	0	0
0.57965	13.276	2.0347	-11.489	0	0	0	0
0.65022	13.339	1.9765	-11.501	0	0	0	0
0.71544	13.41	1.9085	-11.509	0	0	0	0
0.77513	13.48	1.835	-11.518	0	0	0	0
0.83034	13.543	1.7603	-11.527	0	0	0	0
0.88339	13.599	1.6882	-11.538	0	0	0	0
0.93844	13.654	1.6217	-11.548	0.17087	2.4258	0	0
1.0011	13.709	1.5626	-11.556	0	0	0	0
1.0774	13.764	1.5114	-11.564	0	0	0	0
1.1714	13.809	1.4668	-11.572	0	0	0	0
1.2835	13.84	1.4268	-11.579	0	0	0	0
1.4106	13.854	1.3896	-11.581	0	0	0	0
1.5476	13.859	1.3531	-11.577	0	0	0	0
1.6895	13.863	1.3151	-11.564	0	0	0	0
1.8336	13.876	1.2732	-11.542	0	0	0	0
1.9787	13.902	1.2265	-11.509	0	0	0	0
2.1249	13.937	1.1753	-11.467	0	0	0	0
2.2708	13.973	1.1201	-11.418	0	0	0	0
2.4137	14.002	1.0611	-11.364	0	0	0	0
2.55	14.019	0.99868	-11.308	0	0	0	0
2.6771	14.023	0.93373	-11.252	0	0	0.47586	2.5135
2.7942	14.019	0.86808	-11.195	0	0	0	0
2.9014	14.012	0.80368	-11.138	0	0	0	0
2.999	14.008	0.74186	-11.085	0	0	0	0
3.0866	14.007	0.68304	-11.038	0	0	0	0
3.1638	14.009	0.62679	-10.996	0	0	0	0
3.2309	14.013	0.57267	-10.957	0	0	0	0
3.2891	14.018	0.52113	-10.92	0	0	0	0
3.3409	14.026	0.47347	-10.886	0	0	0	0
3.3885	14.037	0.43132	-10.859	0	0	0	0
3.4329	14.056	0.39615	-10.842	0	0	0	0
3.4748	14.086	0.36815	-10.833	0	0	0	0
3.5142	14.132	0.34563	-10.829	0	0	0	0
3.5514	14.198	0.32544	-10.824	0	0	0	0
3.5858	14.282	0.30425	-10.814	0	0	0	0
3.6167	14.377	0.27992	-10.795	0	0	0	0
3.6425	14.478	0.25223	-10.765	0	0	0	0
3.6621	14.576	0.22239	-10.726	0	0	0	0
3.6751	14.664	0.19202	-10.678	0	0	0	0
3.6814	14.734	0.16306	-10.626	0	0	0	0
3.6809	14.782	0.13784	-10.572	0	0	0	0
3.6733	14.809	0.11825	-10.519	0	0	0	0
3.6584	14.82	0.10495	-10.471	0	0	0	0
3.6365	14.821	0.097255	-10.429	0	0	0	0
3.6091	14.819	0.093835	-10.39	0	0	0	0
3.5784	14.815	0.093495	-10.352	0	0	0	0
3.5457	14.807	0.095522	-10.312	0	0	0	0
3.511	14.796	0.099643	-10.268	0	0	0	0
3.474	14.783	0.10581	-10.218	0	0	0	0
3.4358	14.767	0.11379	-10.161	0	0	0	0
3.3985	14.746	0.12286	-10.099	0	0	0	0
3.3649	14.718	0.13171	-10.034	0	0	0	0
3.3367	14.682	0.13877	-9.9665	0	0	0	0
3.3147	14.643	0.14275	-9.8966	0	0	0	0
3.299	14.609	0.14312	-9.8245	0	0	0	0
3.2889	14.584	0.14039	-9.7518	0	0	0	0
3.2829	14.568	0.13584	-9.6814	0	0	0	0
3.2792	14.558	0.13086	-9.6172	0	0	0	0
3.2766	14.549	0.12646	-9.5626	0	0	0	0
