## Supplementary material for "How to control unpredictable others in court-net sports": International match data: n7_6_1.txt

-0.87173	11.896	3.0407	-11.805	0	0	-0.87538	11.9
-0.89106	11.965	3.0079	-11.78	0	0	0	0
-0.91241	12.021	2.9705	-11.76	0	0	0	0
-0.93614	12.056	2.9305	-11.749	0	0	0	0
-0.96127	12.064	2.891	-11.746	0	0	0	0
-0.98628	12.042	2.8553	-11.753	0	0	0	0
-1.0095	11.993	2.8258	-11.766	0	0	0	0
-1.0288	11.928	2.803	-11.783	0	0	0	0
-1.0412	11.859	2.7855	-11.8	0	0	0	0
-1.0446	11.799	2.7705	-11.817	0	0	0	0
-1.0374	11.758	2.7536	-11.831	0	0	0	0
-1.0191	11.738	2.7285	-11.839	0	0	0	0
-0.99021	11.736	2.6886	-11.841	0	0	0	0
-0.95255	11.746	2.6283	-11.834	0	0	0	0
-0.90843	11.767	2.5451	-11.817	0	0	0	0
-0.85979	11.801	2.4405	-11.791	0	0	0	0
-0.80803	11.85	2.3193	-11.761	0	0	0	0
-0.75421	11.913	2.1892	-11.731	0	0	0	0
-0.6988	11.982	2.0586	-11.702	0	0	0	0
-0.64184	12.045	1.9354	-11.676	0	0	0	0
-0.58364	12.09	1.8256	-11.652	0.32169	-2.074	0	0
-0.52551	12.112	1.7326	-11.633	0	0	0	0
-0.46959	12.111	1.6574	-11.618	0	0	0	0
-0.41824	12.092	1.5982	-11.605	0	0	0	0
-0.37365	12.064	1.5515	-11.594	0	0	0	0
-0.33709	12.036	1.513	-11.582	0	0	0	0
-0.30818	12.018	1.4795	-11.57	0	0	0	0
-0.28502	12.016	1.449	-11.559	0	0	0	0
-0.26481	12.034	1.4193	-11.551	0	0	0	0
-0.2449	12.076	1.3881	-11.545	0	0	0	0
-0.22392	12.143	1.3532	-11.542	0	0	0	0
-0.20188	12.233	1.3144	-11.54	0	0	0	0
-0.17909	12.339	1.2736	-11.537	0	0	0	0
-0.15534	12.457	1.234	-11.534	0	0	0	0
-0.13021	12.583	1.1985	-11.529	0	0	0.7724	-2.7316
-0.10388	12.71	1.1687	-11.523	0	0	0	0
-0.077497	12.828	1.1451	-11.515	0	0	0	0
-0.053165	12.926	1.1268	-11.506	0	0	0	0
-0.033615	12.997	1.1125	-11.495	0	0	0	0
-0.021167	13.043	1.1012	-11.483	0	0	0	0
-0.016311	13.067	1.0922	-11.47	0	0	0	0
-0.017091	13.078	1.0854	-11.455	0	0	0	0
-0.019448	13.083	1.0811	-11.44	0	0	0	0
-0.018231	13.09	1.0791	-11.428	0	0	0	0
-0.008583	13.103	1.0786	-11.423	0	0	0	0
0.013203	13.126	1.0771	-11.428	0	0	0	0
0.049921	13.157	1.0703	-11.444	0	0	0	0
0.10389	13.191	1.0529	-11.472	0	0	0	0
0.17666	13.221	1.02	-11.512	0	0	0	0
0.26837	13.238	0.96876	-11.562	0	0	0	0
0.3772	13.24	0.89897	-11.622	0	0	0	0
0.49938	13.226	0.81393	-11.691	0	0	0	0
0.63038	13.203	0.71962	-11.765	0	0	0	0
0.76656	13.18	0.62257	-11.839	0	0	0	0
0.90567	13.164	0.52775	-11.908	0	0	0	0
1.0465	13.158	0.43781	-11.97	0	0	0	0
1.1883	13.157	0.35396	-12.023	0	0	0	0
1.3299	13.156	0.27731	-12.07	0	0	0	0
1.4691	13.151	0.2087	-12.115	0	0	0	0
1.6028	13.141	0.14752	-12.161	0	0	0	0
1.7279	13.126	0.091562	-12.214	0	0	0	0
1.8428	13.109	0.038173	-12.275	0	0	0	0
1.9477	13.09	-0.014364	-12.339	0	0	0	0
2.0443	13.069	-0.066416	-12.402	0.52498	3.0017	0	0
2.1341	13.046	-0.11722	-12.459	0	0	0	0
2.2173	13.024	-0.16544	-12.505	0	0	0	0
2.2944	13.006	-0.21001	-12.542	0	0	0	0
2.3667	12.995	-0.25073	-12.571	0	0	0	0
2.4357	12.988	-0.28813	-12.597	0	0	0	0
2.5022	12.977	-0.32341	-12.622	0	0	0	0
2.5657	12.96	-0.35847	-12.649	0	0	0	0
2.6247	12.936	-0.39535	-12.674	0	0	0	0
2.6782	12.906	-0.43578	-12.695	0	0	0	0
2.7263	12.875	-0.48076	-12.708	0	0	0	0
2.7696	12.845	-0.53031	-12.711	0	0	0	0
2.8085	12.818	-0.58368	-12.708	0	0	0	0
2.843	12.794	-0.64052	-12.704	0	0	0	0
2.8728	12.769	-0.70139	-12.706	0	0	0	0
2.8978	12.746	-0.76691	-12.718	0	0	0	0
2.9196	12.727	-0.83643	-12.742	0	0	0	0
2.941	12.721	-0.90746	-12.777	0	0	2.9187	12.611
2.9662	12.733	-0.97629	-12.818	0	0	0	0
2.9983	12.766	-1.0394	-12.861	0	0	0	0
3.039	12.818	-1.0947	-12.901	0	0	0	0
3.0882	12.883	-1.1418	-12.934	0	0	0	0
3.1441	12.955	-1.182	-12.96	0	0	0	0
3.2029	13.019	-1.2175	-12.977	0	0	0	0
3.2597	13.064	-1.2519	-12.986	0	0	0	0
3.3104	13.082	-1.2895	-12.99	0	0	0	0
3.3522	13.08	-1.3354	-12.987	0	0	0	0
3.3835	13.073	-1.3948	-12.978	0	0	0	0
3.4045	13.072	-1.4714	-12.964	0	0	0	0
3.4173	13.084	-1.5651	-12.945	0	0	0	0
3.4248	13.107	-1.6716	-12.924	0	0	0	0
3.4296	13.136	-1.7829	-12.904	0	0	0	0
3.4332	13.164	-1.8908	-12.891	0	0	0	0
3.4361	13.187	-1.9901	-12.886	0	0	0	0
3.4374	13.202	-2.0801	-12.892	0	0	0	0
3.4348	13.21	-2.164	-12.906	0	0	0	0
3.4245	13.211	-2.2468	-12.926	0	0	0	0
3.4015	13.206	-2.3341	-12.947	0	0	0	0
3.3606	13.195	-2.4305	-12.964	0	0	0	0
3.2983	13.18	-2.5394	-12.972	0	0	0	0
3.2141	13.162	-2.6625	-12.969	0	0	0	0
3.1102	13.144	-2.799	-12.953	0	0	0	0
2.9912	13.129	-2.9468	-12.925	0	0	0	0
2.8635	13.117	-3.1026	-12.885	0	0	0	0
2.7339	13.108	-3.2626	-12.836	0	0	0	0
2.6091	13.1	-3.4229	-12.779	0	0	0	0
2.4939	13.093	-3.5787	-12.716	0	0	0	0
2.3915	13.084	-3.7247	-12.65	0	0	0	0
2.3038	13.068	-3.8559	-12.587	-3.9035	-12.529	0	0
2.2317	13.045	-3.9691	-12.532	0	0	0	0
2.175	13.019	-4.0634	-12.489	0	0	0	0
2.1316	12.994	-4.1396	-12.459	0	0	0	0
2.0973	12.977	-4.2001	-12.44	0	0	0	0
2.0673	12.976	-4.2491	-12.427	0	0	0	0
2.0375	12.998	-4.2912	-12.416	0	0	0	0
2.006	13.046	-4.3317	-12.404	0	0	0	0
1.9725	13.122	-4.3756	-12.389	0	0	0	0
1.9383	13.22	-4.4262	-12.369	0	0	0	0
1.905	13.33	-4.4834	-12.345	0	0	0	0
1.8734	13.435	-4.545	-12.315	0	0	0	0
1.8444	13.515	-4.6081	-12.281	0	0	-4.5855	-12.303
1.8177	13.552	-4.6709	-12.243	0	0	0	0
1.7929	13.542	-4.7318	-12.205	0	0	0	0
1.7695	13.493	-4.7889	-12.171	0	0	0	0
1.7479	13.426	-4.8396	-12.147	0	0	0	0
1.7294	13.359	-4.8813	-12.136	0	0	0	0
1.7148	13.308	-4.9122	-12.132	0	0	0	0
1.7045	13.284	-4.932	-12.131	0	0	0	0
1.6988	13.286	-4.9416	-12.127	0	0	0	0
1.6987	13.312	-4.9429	-12.118	0	0	0	0
1.706	13.352	-4.9388	-12.103	0	0	0	0
1.7235	13.399	-4.9316	-12.084	0	0	0	0
1.7543	13.448	-4.9226	-12.06	0	0	0	0
1.8006	13.495	-4.9105	-12.033	0	0	0	0
1.8615	13.538	-4.8921	-12.003	0	0	0	0
1.9323	13.572	-4.8634	-11.975	0	0	0	0
2.0065	13.599	-4.8216	-11.953	0	0	0	0
2.0784	13.624	-4.7668	-11.943	0	0	0	0
2.145	13.654	-4.7014	-11.945	0	0	0	0
2.2069	13.691	-4.6293	-11.959	0	0	0	0
2.2665	13.738	-4.5545	-11.982	2.2995	13.485	0	0
2.3284	13.794	-4.4801	-12.011	0	0	0	0
2.3975	13.852	-4.4082	-12.04	0	0	0	0
2.4778	13.9	-4.3403	-12.064	0	0	0	0
2.5698	13.926	-4.2764	-12.08	0	0	0	0
2.6705	13.922	-4.2156	-12.087	0	0	0	0
2.7751	13.896	-4.1563	-12.085	0	0	0	0
2.8787	13.857	-4.0958	-12.077	0	0	0	0
2.9782	13.816	-4.0309	-12.063	0	0	0	0
3.0724	13.78	-3.958	-12.048	0	0	0	0
3.1616	13.754	-3.8745	-12.033	0	0	0	0
3.2462	13.741	-3.7795	-12.02	0	0	0	0
3.3249	13.744	-3.6734	-12.006	0	0	0	0
3.3962	13.759	-3.5576	-11.989	0	0	0	0
3.4596	13.783	-3.4341	-11.968	0	0	0	0
3.5163	13.816	-3.3041	-11.945	0	0	3.528	13.715
3.5687	13.855	-3.1688	-11.922	0	0	0	0
3.6193	13.897	-3.03	-11.905	0	0	0	0
3.6694	13.941	-2.8923	-11.894	0	0	0	0
3.7193	13.983	-2.7621	-11.891	0	0	0	0
3.769	14.024	-2.6465	-11.896	0	0	0	0
3.8183	14.06	-2.5503	-11.907	0	0	0	0
3.8671	14.088	-2.4746	-11.922	0	0	0	0
3.9153	14.106	-2.4163	-11.936	0	0	0	0
3.9628	14.117	-2.3693	-11.946	0	0	0	0
4.0085	14.123	-2.3255	-11.949	0	0	0	0
4.0497	14.127	-2.2772	-11.946	0	0	0	0
4.0834	14.132	-2.2186	-11.939	0	0	0	0
4.108	14.138	-2.1462	-11.931	0	0	0	0
4.1233	14.145	-2.0601	-11.926	0	0	0	0
4.13	14.148	-1.9641	-11.927	0	0	0	0
4.1286	14.14	-1.8653	-11.936	0	0	0	0
4.1191	14.121	-1.7719	-11.951	0	0	0	0
4.1004	14.094	-1.691	-11.967	0	0	0	0
4.0703	14.066	-1.6256	-11.976	0	0	0	0
4.0272	14.051	-1.5747	-11.97	0	0	0	0
3.9708	14.056	-1.5347	-11.944	0	0	0	0
3.9031	14.077	-1.5011	-11.899	0	0	0	0
3.8277	14.108	-1.4707	-11.837	0	0	0	0
3.7498	14.142	-1.442	-11.764	0	0	0	0
3.6741	14.18	-1.4153	-11.686	0	0	0	0
3.603	14.218	-1.391	-11.609	0	0	0	0
3.537	14.253	-1.3696	-11.539	0	0	0	0
3.4751	14.277	-1.3506	-11.48	0	0	0	0
3.4154	14.29	-1.3324	-11.434	0	0	0	0
3.3538	14.296	-1.3131	-11.399	0	0	0	0
3.2846	14.302	-1.2911	-11.371	0	0	0	0
3.2023	14.306	-1.2659	-11.346	0	0	0	0
3.1029	14.305	-1.2374	-11.322	0	0	0	0
2.9848	14.29	-1.2046	-11.299	0	0	0	0
2.8489	14.252	-1.166	-11.277	0	0	0	0
2.6981	14.191	-1.1204	-11.255	0	0	0	0
2.537	14.11	-1.0674	-11.232	0	0	0	0
2.3725	14.018	-1.0073	-11.206	0	0	0	0
2.2135	13.919	-0.94103	-11.175	-0.93608	-11.175	0	0
2.0686	13.816	-0.86869	-11.138	0	0	0	0
1.9444	13.715	-0.79083	-11.097	0	0	0	0
1.8443	13.621	-0.70945	-11.054	0	0	0	0
1.7685	13.544	-0.62816	-11.016	0	0	0	0
1.714	13.485	-0.55125	-10.986	0	0	0	0
1.675	13.448	-0.48246	-10.967	0	0	0	0
1.6453	13.434	-0.42406	-10.957	0	0	0	0
1.6186	13.445	-0.37697	-10.953	0	0	0	0
1.5896	13.476	-0.34134	-10.953	0	0	0	0
1.5545	13.524	-0.31633	-10.956	0	0	0	0
1.5112	13.584	-0.29958	-10.96	0	0	0	0
1.4601	13.652	-0.2874	-10.963	0	0	0	0
1.4032	13.719	-0.27559	-10.965	0	0	0	0
1.3436	13.778	-0.26034	-10.963	0	0	0	0
1.2851	13.819	-0.23912	-10.958	0	0	0	0
1.2312	13.841	-0.21147	-10.947	0	0	-0.20416	-10.943
1.1851	13.845	-0.17858	-10.932	0	0	0	0
1.1485	13.837	-0.14205	-10.912	0	0	0	0
1.121	13.825	-0.10291	-10.888	0	0	0	0
1.1015	13.813	-0.061607	-10.865	0	0	0	0
1.0883	13.803	-0.018489	-10.848	0	0	0	0
1.0799	13.796	0.02535	-10.84	0	0	0	0
1.0749	13.791	0.06813	-10.843	0	0	0	0
1.0721	13.788	0.10866	-10.856	0	0	0	0
1.0705	13.786	0.14709	-10.88	0	0	0	0
1.0703	13.783	0.18422	-10.915	0	0	0	0
1.0722	13.778	0.22072	-10.959	0	0	0	0
1.0778	13.77	0.2568	-11.01	0	0	0	0
1.0895	13.76	0.29192	-11.065	0	0	0	0
1.1097	13.75	0.32493	-11.121	0	0	0	0
1.1402	13.743	0.35458	-11.177	0	0	0	0
1.1817	13.741	0.38027	-11.23	0	0	0	0
1.2341	13.743	0.40205	-11.279	0	0	0	0
1.2967	13.743	0.42018	-11.321	0	0	0	0
1.3674	13.736	0.43483	-11.354	0	0	0	0
1.4424	13.724	0.44633	-11.381	0	0	0	0
1.5185	13.713	0.45523	-11.405	0	0	0	0
1.5935	13.707	0.46221	-11.432	0	0	0	0
1.6658	13.711	0.46808	-11.466	0	0	0	0
1.7339	13.72	0.47373	-11.509	0	0	0	0
1.7959	13.73	0.47953	-11.56	0	0	0	0
1.8513	13.736	0.48508	-11.616	0	0	0	0
1.9009	13.732	0.4895	-11.675	0	0	0	0
1.9477	13.708	0.49214	-11.732	0	0	0	0
1.9945	13.658	0.49281	-11.783	0	0	0	0
2.0436	13.577	0.49161	-11.823	0	0	0	0
