## Supplementary material for "How to control unpredictable others in court-net sports": International match data: n7_6_2.txt

1.6989	12.283	-3.6786	-12.012	0	0	1.6935	12.186
1.6919	12.322	-3.6798	-11.999	0	0	0	0
1.6828	12.361	-3.6793	-11.984	0	0	0	0
1.6716	12.39	-3.6773	-11.968	0	0	0	0
1.6588	12.398	-3.6744	-11.955	0	0	0	0
1.6454	12.375	-3.6713	-11.945	0	0	0	0
1.6326	12.321	-3.6685	-11.939	0	0	0	0
1.6219	12.245	-3.6657	-11.937	0	0	0	0
1.6142	12.159	-3.6621	-11.937	0	0	0	0
1.6094	12.076	-3.6562	-11.939	0	0	0	0
1.6075	12.01	-3.6465	-11.943	0	0	0	0
1.6079	11.971	-3.6319	-11.947	0	0	0	0
1.6104	11.963	-3.6125	-11.951	0	0	0	0
1.6143	11.981	-3.5904	-11.952	0	0	0	0
1.619	12.02	-3.5697	-11.949	0	0	0	0
1.6234	12.07	-3.5546	-11.94	-3.5387	-11.906	0	0
1.6257	12.128	-3.5491	-11.925	0	0	0	0
1.6243	12.188	-3.5564	-11.905	0	0	0	0
1.6185	12.248	-3.5783	-11.877	0	0	0	0
1.6086	12.307	-3.6158	-11.844	0	0	0	0
1.5958	12.363	-3.6677	-11.805	0	0	0	0
1.5814	12.412	-3.7314	-11.76	0	0	0	0
1.5666	12.451	-3.8028	-11.71	0	0	0	0
1.5521	12.478	-3.8781	-11.659	0	0	0	0
1.5385	12.484	-3.9535	-11.61	0	0	0	0
1.5276	12.466	-4.0249	-11.565	0	0	0	0
1.5221	12.433	-4.0891	-11.528	0	0	0	0
1.5246	12.401	-4.1435	-11.498	0	0	0	0
1.5366	12.389	-4.1873	-11.477	0	0	0	0
1.5578	12.406	-4.2209	-11.461	0	0	0	0
1.5868	12.454	-4.2458	-11.449	0	0	0	0
1.6218	12.529	-4.2648	-11.437	0	0	0	0
1.6612	12.621	-4.2807	-11.423	0	0	0	0
1.7041	12.715	-4.296	-11.409	0	0	0	0
1.7493	12.795	-4.3125	-11.395	0	0	-4.299	-11.331
1.7953	12.854	-4.3316	-11.386	0	0	0	0
1.8405	12.89	-4.3542	-11.384	0	0	0	0
1.8831	12.908	-4.3805	-11.394	0	0	0	0
1.9214	12.91	-4.4101	-11.416	0	0	0	0
1.9535	12.895	-4.4423	-11.453	0	0	0	0
1.9783	12.867	-4.4757	-11.503	0	0	0	0
1.9961	12.836	-4.5082	-11.562	0	0	0	0
2.0096	12.808	-4.5378	-11.626	0	0	0	0
2.0224	12.79	-4.5629	-11.688	0	0	0	0
2.0383	12.783	-4.5819	-11.744	0	0	0	0
2.0606	12.788	-4.5933	-11.792	0	0	0	0
2.0921	12.803	-4.5951	-11.83	0	0	0	0
2.1342	12.829	-4.5846	-11.862	0	0	0	0
2.1865	12.861	-4.5599	-11.892	0	0	0	0
2.2469	12.895	-4.5207	-11.922	0	0	0	0
2.3118	12.924	-4.47	-11.956	0	0	0	0
2.3779	12.947	-4.4132	-11.994	0	0	0	0
2.4422	12.966	-4.3558	-12.038	0	0	0	0
2.5033	12.988	-4.3013	-12.088	0	0	0	0
2.5621	13.022	-4.2507	-12.143	0	0	0	0
2.623	13.072	-4.2028	-12.199	0	0	0	0
2.6908	13.135	-4.1544	-12.249	0	0	0	0
2.7681	13.207	-4.1002	-12.287	0	0	0	0
2.8535	13.287	-4.0333	-12.314	0	0	0	0
2.9427	13.373	-3.9483	-12.334	0	0	0	0
3.0307	13.465	-3.8429	-12.352	0	0	0	0
3.1138	13.556	-3.7193	-12.373	0	0	0	0
3.1908	13.635	-3.5821	-12.401	0	0	0	0
3.2635	13.697	-3.4369	-12.435	0	0	0	0
3.3343	13.744	-3.2889	-12.474	0	0	0	0
3.4051	13.781	-3.143	-12.512	0	0	0	0
3.4769	13.81	-3.0031	-12.546	3.4069	13.673	0	0
3.5486	13.831	-2.8713	-12.574	0	0	0	0
3.6178	13.839	-2.7489	-12.599	0	0	0	0
3.6817	13.832	-2.6366	-12.624	0	0	0	0
3.7374	13.813	-2.5341	-12.651	0	0	0	0
3.7824	13.781	-2.4399	-12.679	0	0	0	0
3.8153	13.736	-2.3512	-12.708	0	0	0	0
3.8365	13.681	-2.265	-12.737	0	0	0	0
3.8484	13.619	-2.1796	-12.763	0	0	0	0
3.855	13.562	-2.0935	-12.782	0	0	0	0
3.861	13.521	-2.0055	-12.794	0	0	0	0
3.8707	13.502	-1.9146	-12.801	0	0	0	0
3.8878	13.509	-1.8204	-12.806	0	0	3.837	13.41
3.9136	13.539	-1.7238	-12.816	0	0	0	0
3.9469	13.588	-1.6268	-12.835	0	0	0	0
3.9838	13.646	-1.5321	-12.864	0	0	0	0
4.02	13.707	-1.4435	-12.9	0	0	0	0
4.0526	13.764	-1.3648	-12.939	0	0	0	0
4.0802	13.81	-1.2986	-12.975	0	0	0	0
4.1031	13.843	-1.2464	-13.004	0	0	0	0
4.1231	13.862	-1.2079	-13.025	0	0	0	0
4.1422	13.866	-1.1812	-13.035	0	0	0	0
4.1624	13.858	-1.1634	-13.035	0	0	0	0
4.1855	13.837	-1.1523	-13.026	0	0	0	0
4.2121	13.804	-1.1474	-13.013	0	0	0	0
4.242	13.761	-1.1496	-12.998	0	0	0	0
4.2733	13.712	-1.16	-12.986	0	0	0	0
4.3031	13.661	-1.1788	-12.979	0	0	0	0
4.3271	13.61	-1.2042	-12.978	0	0	0	0
4.3402	13.563	-1.2334	-12.985	0	0	0	0
4.3374	13.522	-1.2628	-13.001	0	0	0	0
4.3147	13.489	-1.2893	-13.027	0	0	0	0
4.2691	13.464	-1.3111	-13.061	0	0	0	0
4.2001	13.442	-1.3275	-13.102	0	0	0	0
4.1101	13.416	-1.3389	-13.148	0	0	0	0
4.0043	13.385	-1.347	-13.194	0	0	0	0
3.8891	13.349	-1.3543	-13.237	0	0	0	0
3.7711	13.317	-1.3642	-13.275	0	0	0	0
3.6558	13.294	-1.3803	-13.307	0	0	0	0
3.5475	13.285	-1.4058	-13.337	-1.3727	-13.255	0	0
3.4487	13.287	-1.4434	-13.366	0	0	0	0
3.3606	13.298	-1.4943	-13.396	0	0	0	0
3.2833	13.311	-1.5575	-13.428	0	0	0	0
3.2159	13.32	-1.63	-13.464	0	0	0	0
3.1564	13.321	-1.7071	-13.504	0	0	0	0
3.1021	13.315	-1.7833	-13.548	0	0	0	0
3.05	13.299	-1.853	-13.591	0	0	0	0
2.9979	13.275	-1.9123	-13.629	0	0	0	0
2.9451	13.243	-1.9596	-13.658	0	0	0	0
2.8919	13.208	-1.9951	-13.679	0	0	0	0
2.8384	13.175	-2.0203	-13.691	0	0	0	0
2.784	13.153	-2.0377	-13.697	0	0	0	0
2.7272	13.146	-2.051	-13.698	0	0	0	0
2.6665	13.155	-2.0642	-13.695	0	0	0	0
2.6012	13.175	-2.0809	-13.687	0	0	0	0
2.5317	13.197	-2.1038	-13.676	0	0	-2.0693	-13.639
2.4594	13.213	-2.1346	-13.661	0	0	0	0
2.3864	13.215	-2.1729	-13.642	0	0	0	0
2.3154	13.196	-2.217	-13.626	0	0	0	0
2.249	13.149	-2.2638	-13.617	0	0	0	0
2.1894	13.076	-2.3095	-13.621	0	0	0	0
2.1391	12.987	-2.3506	-13.642	0	0	0	0
2.1003	12.899	-2.3848	-13.68	0	0	0	0
2.0742	12.825	-2.4119	-13.732	0	0	0	0
2.0606	12.776	-2.4341	-13.795	0	0	0	0
2.0591	12.754	-2.4543	-13.862	0	0	0	0
2.0687	12.758	-2.4746	-13.929	0	0	0	0
2.088	12.783	-2.4957	-13.993	0	0	0	0
2.1155	12.826	-2.5163	-14.049	0	0	0	0
2.1493	12.883	-2.5339	-14.097	0	0	0	0
2.1864	12.947	-2.5452	-14.137	0	0	0	0
2.2227	13.009	-2.5469	-14.167	0	0	0	0
2.2544	13.059	-2.5365	-14.188	0	0	0	0
2.2796	13.089	-2.5127	-14.197	0	0	0	0
2.2998	13.096	-2.4747	-14.192	0	0	0	0
2.319	13.081	-2.4225	-14.172	0	0	0	0
2.342	13.049	-2.3566	-14.136	0	0	0	0
2.3729	13.002	-2.279	-14.089	0	0	0	0
2.414	12.94	-2.1923	-14.035	0	0	0	0
2.465	12.863	-2.1	-13.983	0	0	0	0
2.5231	12.774	-2.0052	-13.94	0	0	0	0
2.5838	12.676	-1.9101	-13.909	0	0	0	0
2.6427	12.575	-1.816	-13.891	0	0	0	0
2.696	12.476	-1.7233	-13.885	0	0	0	0
2.741	12.38	-1.6322	-13.887	2.7267	12.21	0	0
2.7762	12.29	-1.5431	-13.892	0	0	0	0
2.8008	12.207	-1.4568	-13.895	0	0	0	0
2.8154	12.13	-1.3754	-13.893	0	0	0	0
2.8219	12.062	-1.3012	-13.882	0	0	0	0
2.823	12.006	-1.2364	-13.864	0	0	0	0
2.8212	11.967	-1.1825	-13.838	0	0	0	0
2.8185	11.944	-1.1394	-13.808	0	0	0	0
2.8165	11.932	-1.1053	-13.773	0	0	0	0
2.8163	11.929	-1.0773	-13.734	0	0	0	0
2.8189	11.931	-1.0517	-13.689	0	0	0	0
2.8248	11.935	-1.0249	-13.638	0	0	0	0
2.8344	11.94	-0.99512	-13.582	0	0	0	0
2.8467	11.946	-0.96204	-13.526	0	0	2.8081	11.907
2.8597	11.952	-0.92709	-13.475	0	0	0	0
2.8703	11.957	-0.89233	-13.433	0	0	0	0
2.8758	11.962	-0.85957	-13.402	0	0	0	0
2.8742	11.966	-0.83009	-13.381	0	0	0	0
2.8645	11.968	-0.80476	-13.371	0	0	0	0
2.8465	11.967	-0.78398	-13.368	0	0	0	0
2.8218	11.96	-0.76808	-13.371	0	0	0	0
2.7936	11.944	-0.75784	-13.376	0	0	0	0
2.7662	11.916	-0.75465	-13.382	0	0	0	0
2.7433	11.872	-0.76029	-13.386	0	0	0	0
2.7268	11.809	-0.77625	-13.386	0	0	0	0
2.7159	11.731	-0.80287	-13.382	0	0	0	0
2.7068	11.649	-0.83843	-13.375	0	0	0	0
2.694	11.578	-0.87889	-13.366	0	0	0	0
2.6714	11.537	-0.91891	-13.357	0	0	0	0
2.6342	11.536	-0.9536	-13.351	0	0	0	0
2.5808	11.574	-0.97973	-13.35	0	0	0	0
2.5134	11.642	-0.99588	-13.353	0	0	0	0
2.4371	11.725	-1.0025	-13.361	0	0	0	0
2.3572	11.806	-1.0018	-13.368	0	0	0	0
2.2778	11.876	-0.99649	-13.373	-0.98181	-13.376	0	0
2.2006	11.929	-0.98926	-13.373	0	0	0	0
2.1262	11.967	-0.98177	-13.367	0	0	0	0
2.0545	11.997	-0.97473	-13.353	0	0	0	0
1.9861	12.028	-0.96814	-13.333	0	0	0	0
1.9221	12.063	-0.96171	-13.307	0	0	0	0
1.864	12.104	-0.95524	-13.276	0	0	0	0
1.8129	12.143	-0.94895	-13.239	0	0	0	0
1.769	12.176	-0.94341	-13.198	0	0	0	0
1.7318	12.197	-0.93924	-13.154	0	0	0	0
1.7006	12.209	-0.93682	-13.108	0	0	0	0
1.6748	12.213	-0.93642	-13.063	0	0	0	0
1.653	12.215	-0.93812	-13.019	0	0	0	0
1.6337	12.219	-0.94143	-12.974	0	0	0	0
1.6151	12.23	-0.94502	-12.928	0	0	0	0
1.5959	12.252	-0.94703	-12.88	0	0	0	0
1.5762	12.286	-0.94583	-12.832	0	0	0	0
1.5571	12.33	-0.94076	-12.785	0	0	0	0
1.5402	12.378	-0.93234	-12.742	0	0	0	0
1.5258	12.424	-0.92205	-12.703	0	0	-0.91742	-12.681
1.5137	12.462	-0.9118	-12.67	0	0	0	0
1.503	12.49	-0.90326	-12.644	0	0	0	0
1.4933	12.51	-0.8973	-12.625	0	0	0	0
1.4846	12.526	-0.89396	-12.612	0	0	0	0
1.4764	12.542	-0.89269	-12.605	0	0	0	0
1.4677	12.56	-0.89262	-12.6	0	0	0	0
1.4577	12.58	-0.8927	-12.599	0	0	0	0
1.446	12.598	-0.89173	-12.6	0	0	0	0
1.4333	12.609	-0.88843	-12.603	0	0	0	0
1.4205	12.609	-0.88155	-12.611	0	0	0	0
1.407	12.598	-0.87015	-12.626	0	0	0	0
1.3896	12.58	-0.85413	-12.648	0	0	0	0
1.3636	12.558	-0.83435	-12.679	0	0	0	0
1.324	12.534	-0.8122	-12.718	0	0	0	0
1.2677	12.505	-0.78882	-12.766	0	0	0	0
1.1948	12.464	-0.76498	-12.823	0	0	0	0
1.1085	12.406	-0.7413	-12.889	0	0	0	0
1.0144	12.333	-0.71878	-12.962	0	0	0	0
0.91926	12.249	-0.69899	-13.035	0	0	0	0
0.82953	12.164	-0.68346	-13.101	0	0	0	0
0.75086	12.09	-0.67275	-13.156	0	0	0	0
0.68706	12.037	-0.6663	-13.197	0	0	0	0
0.63933	12.006	-0.66269	-13.224	0	0	0	0
0.60676	11.995	-0.66009	-13.241	0	0	0	0
0.58733	12	-0.65645	-13.249	0	0	0	0
0.57839	12.007	-0.64985	-13.251	0	0	0	0
0.57682	12.001	-0.6388	-13.248	0	0	0	0
0.57952	11.972	-0.62267	-13.24	0	0	0	0
0.58364	11.922	-0.60179	-13.225	0	0	0	0
0.587	11.86	-0.57686	-13.201	0	0	0	0
0.58855	11.8	-0.5483	-13.165	0	0	0	0
0.58821	11.75	-0.51619	-13.117	0	0	0	0
