## Supplementary material for "How to control unpredictable others in court-net sports": International match data: n7_6_3.txt

-0.79641	12.208	2.9778	-11.631	0	0	-0.79507	12.203
-0.80471	12.174	2.986	-11.625	0	0	0	0
-0.81783	12.128	2.99	-11.617	0	0	0	0
-0.83692	12.075	2.9893	-11.606	0	0	0	0
-0.86216	12.015	2.9837	-11.595	0	0	0	0
-0.89213	11.953	2.9741	-11.584	0	0	0	0
-0.92395	11.892	2.9616	-11.579	0	0	0	0
-0.95404	11.833	2.9479	-11.582	0	0	0	0
-0.97878	11.781	2.9341	-11.591	0	0	0	0
-0.99504	11.737	2.9216	-11.605	0	0	0	0
-1.0007	11.703	2.9117	-11.62	0	0	0	0
-0.99478	11.677	2.9055	-11.633	0	0	0	0
-0.97675	11.66	2.9024	-11.64	0	0	0	0
-0.9472	11.654	2.9005	-11.642	2.8926	-11.622	0	0
-0.90779	11.659	2.8961	-11.637	0	0	0	0
-0.86109	11.676	2.8854	-11.624	0	0	0	0
-0.81041	11.704	2.8644	-11.605	0	0	0	0
-0.75916	11.743	2.8299	-11.579	0	0	0	0
-0.70929	11.792	2.7807	-11.547	0	0	0	0
-0.66075	11.847	2.7172	-11.513	0	0	0	0
-0.61271	11.906	2.6414	-11.479	0	0	0	0
-0.56514	11.965	2.556	-11.45	0	0	0	0
-0.5194	12.02	2.4644	-11.427	0	0	0	0
-0.47729	12.068	2.371	-11.412	0	0	0	0
-0.43978	12.105	2.2805	-11.402	0	0	0	0
-0.40666	12.131	2.1976	-11.395	0	0	0	0
-0.37722	12.146	2.1249	-11.389	0	0	0	0
-0.35031	12.154	2.0631	-11.384	0	0	0	0
-0.32398	12.161	2.0117	-11.381	0	0	0	0
-0.29591	12.171	1.97	-11.381	0	0	0	0
-0.26448	12.192	1.9367	-11.383	0	0	0	0
-0.22906	12.227	1.9099	-11.385	0	0	0	0
-0.18955	12.282	1.8872	-11.383	0	0	0	0
-0.14587	12.354	1.8648	-11.374	0	0	0	0
-0.097896	12.44	1.8382	-11.355	0	0	1.8665	-11.351
-0.045444	12.526	1.8032	-11.327	0	0	0	0
0.011516	12.603	1.7573	-11.291	0	0	0	0
0.07217	12.66	1.7006	-11.253	0	0	0	0
0.13402	12.691	1.636	-11.219	0	0	0	0
0.19309	12.689	1.5687	-11.194	0	0	0	0
0.24533	12.658	1.5039	-11.18	0	0	0	0
0.28815	12.61	1.4445	-11.183	0	0	0	0
0.3211	12.559	1.3904	-11.206	0	0	0	0
0.34564	12.518	1.3394	-11.249	0	0	0	0
0.36458	12.497	1.2882	-11.308	0	0	0	0
0.38174	12.499	1.2326	-11.378	0	0	0	0
0.40119	12.526	1.1693	-11.459	0	0	0	0
0.42617	12.574	1.097	-11.549	0	0	0	0
0.45837	12.639	1.0171	-11.643	0	0	0	0
0.49735	12.714	0.93323	-11.736	0	0	0	0
0.54032	12.786	0.84985	-11.824	0	0	0	0
0.5828	12.844	0.77077	-11.908	0	0	0	0
0.62044	12.883	0.69841	-11.991	0	0	0	0
0.65088	12.906	0.63407	-12.076	0	0	0	0
0.67407	12.918	0.57826	-12.161	0	0	0	0
0.69115	12.923	0.53059	-12.246	0	0	0	0
0.70307	12.919	0.48987	-12.331	0	0	0	0
0.71008	12.903	0.45438	-12.417	0	0	0	0
0.71215	12.874	0.42209	-12.504	0	0	0	0
0.70935	12.828	0.39141	-12.588	0	0	0	0
0.7019	12.766	0.36179	-12.668	0	0	0	0
0.69042	12.688	0.33333	-12.744	0	0	0	0
0.67621	12.599	0.30592	-12.816	0.64864	12.466	0	0
0.66076	12.505	0.27925	-12.887	0	0	0	0
0.64501	12.409	0.2536	-12.963	0	0	0	0
0.62945	12.312	0.2297	-13.043	0	0	0	0
0.61477	12.219	0.20785	-13.124	0	0	0	0
0.60206	12.137	0.18767	-13.203	0	0	0	0
0.59229	12.073	0.16879	-13.273	0	0	0	0
0.58583	12.031	0.15116	-13.335	0	0	0	0
0.58237	12.006	0.135	-13.384	0	0	0	0
0.5812	11.996	0.12072	-13.418	0	0	0	0
0.58154	11.994	0.10873	-13.437	0	0	0	0
0.58263	11.997	0.099209	-13.44	0	0	0	0
0.58376	12.003	0.092124	-13.431	0	0	0	0
0.5842	12.008	0.087375	-13.414	0	0	0	0
0.58315	12.012	0.084989	-13.393	0	0	0	0
0.5797	12.015	0.085064	-13.374	0	0	0.58666	11.95
0.573	12.015	0.087648	-13.359	0	0	0	0
0.56256	12.01	0.092602	-13.352	0	0	0	0
0.54851	12	0.099363	-13.351	0	0	0	0
0.53158	11.983	0.10691	-13.356	0	0	0	0
0.51285	11.959	0.11412	-13.365	0	0	0	0
0.49383	11.928	0.12019	-13.377	0	0	0	0
0.47664	11.896	0.12506	-13.39	0	0	0	0
0.46316	11.866	0.12971	-13.401	0	0	0	0
0.45421	11.843	0.13625	-13.408	0	0	0	0
0.4494	11.826	0.14772	-13.41	0	0	0	0
0.44775	11.816	0.16768	-13.405	0	0	0	0
0.44802	11.811	0.1997	-13.394	0	0	0	0
0.44894	11.809	0.24675	-13.377	0	0	0	0
0.44922	11.812	0.31025	-13.357	0	0	0	0
0.44752	11.819	0.38901	-13.336	0	0	0	0
0.44249	11.832	0.47912	-13.322	0	0	0	0
0.43296	11.853	0.575	-13.315	0	0	0	0
0.41839	11.884	0.67087	-13.316	0	0	0	0
0.39947	11.922	0.7618	-13.326	0	0	0	0
0.37871	11.967	0.84466	-13.342	0	0	0	0
0.36012	12.014	0.91822	-13.362	0.91302	-13.311	0	0
0.34788	12.064	0.98254	-13.383	0	0	0	0
0.34476	12.115	1.0386	-13.402	0	0	0	0
0.35169	12.166	1.0879	-13.415	0	0	0	0
0.36785	12.218	1.1321	-13.422	0	0	0	0
0.39061	12.271	1.1726	-13.423	0	0	0	0
0.41568	12.329	1.2104	-13.422	0	0	0	0
0.43829	12.397	1.2461	-13.423	0	0	0	0
0.45475	12.477	1.2794	-13.429	0	0	0	0
0.46346	12.571	1.309	-13.439	0	0	0	0
0.46462	12.676	1.3339	-13.45	0	0	0	0
0.45914	12.787	1.3548	-13.459	0	0	0	0
0.44785	12.893	1.374	-13.462	0	0	0	0
0.43151	12.986	1.3948	-13.459	0	0	0	0
0.41056	13.058	1.4204	-13.448	0	0	0	0
0.38476	13.106	1.4524	-13.431	0	0	1.4095	-13.335
0.35326	13.132	1.4906	-13.41	0	0	0	0
0.31528	13.142	1.5326	-13.385	0	0	0	0
0.27111	13.144	1.575	-13.36	0	0	0	0
0.22294	13.143	1.6147	-13.338	0	0	0	0
0.17485	13.139	1.6499	-13.322	0	0	0	0
0.13181	13.131	1.6807	-13.313	0	0	0	0
0.09791	13.117	1.7084	-13.313	0	0	0	0
0.074711	13.102	1.7345	-13.321	0	0	0	0
0.060986	13.089	1.7604	-13.336	0	0	0	0
0.053264	13.083	1.7864	-13.355	0	0	0	0
0.046272	13.085	1.8114	-13.373	0	0	0	0
0.033291	13.095	1.8318	-13.39	0	0	0	0
0.006855	13.112	1.842	-13.403	0	0	0	0
-0.039933	13.133	1.836	-13.412	0	0	0	0
-0.11152	13.151	1.8094	-13.417	0	0	0	0
-0.20835	13.155	1.7618	-13.42	0	0	0	0
-0.32681	13.136	1.696	-13.422	0	0	0	0
-0.4605	13.094	1.6168	-13.424	0	0	0	0
-0.60238	13.038	1.5297	-13.429	0	0	0	0
-0.74672	12.983	1.4396	-13.436	0	0	0	0
-0.89061	12.94	1.3507	-13.445	0	0	0	0
-1.0343	12.915	1.2651	-13.454	0	0	0	0
-1.1806	12.91	1.1832	-13.463	0	0	0	0
-1.3328	12.923	1.1045	-13.467	0	0	0	0
-1.494	12.944	1.0281	-13.462	0	0	0	0
-1.664	12.961	0.95367	-13.445	0	0	0	0
-1.8391	12.963	0.88189	-13.415	0	0	0	0
-2.0136	12.945	0.81427	-13.375	0	0	0	0
-2.1824	12.908	0.75226	-13.33	-2.1978	12.908	0	0
-2.3414	12.858	0.69656	-13.282	0	0	0	0
-2.4881	12.806	0.64698	-13.238	0	0	0	0
-2.6213	12.757	0.6029	-13.198	0	0	0	0
-2.7408	12.718	0.56394	-13.165	0	0	0	0
-2.8469	12.688	0.52992	-13.139	0	0	0	0
-2.9408	12.67	0.5006	-13.119	0	0	0	0
-3.0241	12.664	0.476	-13.104	0	0	0	0
-3.0983	12.669	0.45674	-13.093	0	0	0	0
-3.1638	12.684	0.44381	-13.083	0	0	0	0
-3.2202	12.706	0.43792	-13.069	0	0	0	0
-3.268	12.733	0.43928	-13.048	0	0	0	0
-3.3089	12.763	0.44757	-13.021	0	0	-3.2999	12.713
-3.3463	12.796	0.46216	-12.992	0	0	0	0
-3.3829	12.834	0.48208	-12.964	0	0	0	0
-3.4201	12.875	0.50563	-12.942	0	0	0	0
-3.4573	12.918	0.53014	-12.927	0	0	0	0
-3.4931	12.96	0.55257	-12.917	0	0	0	0
-3.5262	12.998	0.57041	-12.911	0	0	0	0
-3.5565	13.026	0.58184	-12.906	0	0	0	0
-3.5855	13.045	0.58533	-12.902	0	0	0	0
-3.6154	13.053	0.57921	-12.9	0	0	0	0
-3.6467	13.054	0.56189	-12.899	0	0	0	0
-3.678	13.05	0.53236	-12.9	0	0	0	0
-3.7057	13.043	0.49061	-12.902	0	0	0	0
-3.7266	13.038	0.43772	-12.905	0	0	0	0
-3.7393	13.034	0.376	-12.909	0	0	0	0
-3.744	13.032	0.30913	-12.916	0	0	0	0
-3.7418	13.033	0.24191	-12.927	0	0	0	0
-3.7331	13.036	0.17957	-12.944	0	0	0	0
-3.7175	13.041	0.12659	-12.965	0	0	0	0
-3.6933	13.048	0.085674	-12.987	0.034234	-12.98	0	0
-3.6573	13.055	0.057289	-13.002	0	0	0	0
-3.6059	13.063	0.039601	-13.002	0	0	0	0
-3.5361	13.067	0.02908	-12.984	0	0	0	0
-3.4457	13.066	0.021718	-12.948	0	0	0	0
-3.3348	13.057	0.014276	-12.894	0	0	0	0
-3.2064	13.039	0.004993	-12.828	0	0	0	0
-3.0653	13.013	-0.006519	-12.755	0	0	0	0
-2.916	12.986	-0.019735	-12.681	0	0	0	0
-2.762	12.961	-0.033644	-12.611	0	0	0	0
-2.6071	12.938	-0.047136	-12.548	0	0	0	0
-2.4567	12.919	-0.059219	-12.492	0	0	0	0
-2.3177	12.904	-0.06894	-12.445	0	0	0	0
-2.1963	12.893	-0.075331	-12.408	0	0	0	0
-2.0948	12.888	-0.077481	-12.381	0	0	0	0
-2.0101	12.891	-0.07456	-12.362	0	0	0	0
-1.9364	12.899	-0.065835	-12.349	0	0	0	0
-1.8672	12.904	-0.050954	-12.336	0	0	0	0
-1.7974	12.899	-0.030642	-12.32	0	0	0	0
-1.7242	12.875	-0.007466	-12.299	0	0	0	0
-1.6465	12.831	0.014365	-12.271	0	0	0.03598	-12.25
-1.5648	12.768	0.030437	-12.236	0	0	0	0
-1.4813	12.693	0.037673	-12.193	0	0	0	0
-1.3997	12.612	0.035115	-12.148	0	0	0	0
-1.3241	12.528	0.024097	-12.104	0	0	0	0
-1.2571	12.447	0.007835	-12.071	0	0	0	0
-1.1993	12.38	-0.009695	-12.054	0	0	0	0
-1.1487	12.334	-0.025108	-12.057	0	0	0	0
-1.1012	12.311	-0.036369	-12.083	0	0	0	0
-1.0513	12.303	-0.043073	-12.13	0	0	0	0
-0.99289	12.304	-0.046594	-12.19	0	0	0	0
-0.92149	12.307	-0.049632	-12.257	0	0	0	0
-0.83507	12.313	-0.055061	-12.322	0	0	0	0
-0.7345	12.327	-0.064869	-12.383	0	0	0	0
-0.62281	12.355	-0.079804	-12.438	0	0	0	0
-0.50406	12.402	-0.09952	-12.491	0	0	0	0
-0.38283	12.466	-0.12283	-12.547	0	0	0	0
-0.26384	12.536	-0.14803	-12.611	0	0	0	0
-0.15155	12.598	-0.17325	-12.687	0	0	0	0
-0.049158	12.637	-0.19695	-12.771	0	0	0	0
0.041748	12.649	-0.21807	-12.858	0	0	0	0
0.12074	12.636	-0.23606	-12.941	0	0	0	0
0.18845	12.609	-0.25089	-13.017	0	0	0	0
0.24693	12.574	-0.26319	-13.085	0	0	0	0
0.29931	12.539	-0.27387	-13.148	0.31938	12.577	0	0
0.34914	12.505	-0.28367	-13.208	0	0	0	0
0.3996	12.476	-0.29294	-13.267	0	0	0	0
0.45248	12.458	-0.30151	-13.319	0	0	0	0
0.50787	12.447	-0.30867	-13.359	0	0	0	0
0.565	12.438	-0.31334	-13.383	0	0	0	0
0.62279	12.423	-0.31464	-13.387	0	0	0	0
0.67943	12.396	-0.31245	-13.371	0	0	0	0
0.73255	12.36	-0.30742	-13.342	0	0	0	0
0.7798	12.32	-0.30044	-13.304	0	0	0	0
0.81935	12.279	-0.29235	-13.264	0	0	0	0
0.85019	12.239	-0.28414	-13.226	0	0	0	0
0.87236	12.2	-0.27718	-13.193	0	0	0	0
0.8871	12.163	-0.27316	-13.166	0	0	0	0
0.89615	12.13	-0.27392	-13.144	0	0	0	0
0.90089	12.103	-0.28122	-13.124	0	0	0	0
0.90205	12.084	-0.29652	-13.103	0	0	0	0
0.89999	12.072	-0.32057	-13.082	0	0	0	0
0.89507	12.065	-0.35316	-13.061	0	0	0	0
0.88786	12.062	-0.39372	-13.041	0	0	0.89784	12.02
0.87959	12.06	-0.44191	-13.024	0	0	0	0
0.87223	12.058	-0.4971	-13.01	0	0	0	0
0.86803	12.057	-0.55734	-13.001	0	0	0	0
0.86882	12.055	-0.6191	-12.996	0	0	0	0
0.87631	12.054	-0.67807	-12.993	0	0	0	0
0.89254	12.054	-0.73057	-12.99	0	0	0	0
0.91936	12.058	-0.77491	-12.984	0	0	0	0
0.95741	12.064	-0.81168	-12.976	0	0	0	0
1.0052	12.068	-0.84307	-12.965	0	0	0	0
1.059	12.062	-0.87223	-12.951	0	0	0	0
1.1144	12.042	-0.9028	-12.935	0	0	0	0
1.1666	12.006	-0.93857	-12.919	0	0	0	0
1.2111	11.957	-0.98281	-12.902	0	0	0	0
1.2444	11.908	-1.0375	-12.884	0	0	0	0
1.2647	11.876	-1.1027	-12.863	0	0	0	0
1.2727	11.874	-1.1764	-12.839	0	0	0	0
1.2713	11.903	-1.2557	-12.815	0	0	0	0
1.2647	11.953	-1.3368	-12.795	0	0	0	0
1.2578	12.009	-1.416	-12.781	0	0	0	0
1.2541	12.063	-1.4897	-12.776	0	0	0	0
1.2551	12.115	-1.5554	-12.783	0	0	0	0
1.2605	12.17	-1.6119	-12.802	0	0	0	0
1.2684	12.235	-1.6597	-12.829	0	0	0	0
1.2765	12.312	-1.7004	-12.86	0	0	0	0
1.2834	12.4	-1.737	-12.888	0	0	0	0
1.2882	12.489	-1.7731	-12.911	-1.7577	-12.91	0	0
1.2908	12.571	-1.8125	-12.931	0	0	0	0
1.2911	12.636	-1.8575	-12.953	0	0	0	0
1.2883	12.679	-1.9085	-12.983	0	0	0	0
1.282	12.697	-1.9647	-13.024	0	0	0	0
1.2724	12.696	-2.0238	-13.078	0	0	0	0
1.2608	12.683	-2.0831	-13.138	0	0	0	0
1.2488	12.666	-2.1389	-13.2	0	0	0	0
1.2378	12.651	-2.1881	-13.256	0	0	0	0
1.2292	12.641	-2.2281	-13.301	0	0	0	0
1.2236	12.634	-2.258	-13.334	0	0	0	0
1.2211	12.631	-2.2786	-13.352	0	0	0	0
1.2217	12.628	-2.2925	-13.357	0	0	0	0
1.225	12.624	-2.3035	-13.352	0	0	0	0
1.231	12.614	-2.3154	-13.34	0	0	0	0
1.2391	12.597	-2.3312	-13.325	0	0	-2.2935	-13.277
1.2482	12.571	-2.3524	-13.312	0	0	0	0
1.257	12.536	-2.3784	-13.302	0	0	0	0
1.2648	12.494	-2.4074	-13.301	0	0	0	0
1.2713	12.445	-2.4373	-13.309	0	0	0	0
1.2768	12.389	-2.4664	-13.329	0	0	0	0
1.2813	12.326	-2.4937	-13.362	0	0	0	0
1.2849	12.259	-2.5193	-13.407	0	0	0	0
1.2877	12.193	-2.5437	-13.46	0	0	0	0
1.2903	12.134	-2.5677	-13.514	0	0	0	0
1.2935	12.088	-2.592	-13.565	0	0	0	0
1.298	12.06	-2.6174	-13.612	0	0	0	0
1.3044	12.055	-2.6438	-13.654	0	0	0	0
1.3122	12.076	-2.6698	-13.695	0	0	0	0
1.3202	12.119	-2.6932	-13.736	0	0	0	0
1.3258	12.174	-2.7103	-13.779	0	0	0	0
1.3263	12.227	-2.7165	-13.823	0	0	0	0
1.3197	12.269	-2.7066	-13.863	0	0	0	0
1.3061	12.296	-2.6762	-13.893	0	0	0	0
1.2867	12.307	-2.6225	-13.911	0	0	0	0
1.2633	12.305	-2.5458	-13.918	0	0	0	0
1.2368	12.292	-2.4506	-13.916	0	0	0	0
1.2075	12.27	-2.3433	-13.91	0	0	0	0
1.1756	12.243	-2.2299	-13.903	0	0	0	0
1.1415	12.216	-2.1141	-13.9	0	0	0	0
1.1054	12.195	-1.9978	-13.903	0	0	0	0
1.0667	12.189	-1.8819	-13.914	0	0	0	0
1.0242	12.203	-1.7673	-13.929	0	0	0	0
0.97692	12.236	-1.6555	-13.943	0	0	0	0
0.92567	12.28	-1.547	-13.952	0	0	0	0
0.87342	12.332	-1.4422	-13.954	0	0	0	0
0.8241	12.387	-1.3413	-13.95	0	0	0	0
0.78097	12.439	-1.2455	-13.941	0	0	0	0
0.74591	12.482	-1.1564	-13.927	0	0	0	0
0.71973	12.511	-1.0756	-13.909	0	0	0	0
0.70227	12.525	-1.0036	-13.89	0	0	0	0
0.69215	12.529	-0.94023	-13.871	0.69281	12.464	0	0
0.68713	12.528	-0.88426	-13.855	0	0	0	0
0.68474	12.528	-0.83414	-13.842	0	0	0	0
0.68278	12.534	-0.78793	-13.831	0	0	0	0
0.67957	12.55	-0.74395	-13.821	0	0	0	0
0.67423	12.58	-0.70147	-13.808	0	0	0	0
0.66691	12.624	-0.66072	-13.791	0	0	0	0
0.65898	12.68	-0.62264	-13.772	0	0	0.64553	12.626
0.65263	12.74	-0.58843	-13.755	0	0	0	0
0.64995	12.798	-0.5587	-13.743	0	0	0	0
0.65237	12.851	-0.53314	-13.739	0	0	0	0
0.66052	12.898	-0.51127	-13.742	0	0	0	0
0.67404	12.941	-0.49314	-13.751	0	0	0	0
0.69116	12.977	-0.47902	-13.766	0	0	0	0
0.70883	13.002	-0.46867	-13.784	0	0	0	0
0.72365	13.015	-0.46129	-13.801	0	0	0	0
0.73307	13.017	-0.45558	-13.812	0	0	0	0
0.7359	13.012	-0.4497	-13.811	0	0	0	0
0.73252	13.001	-0.44089	-13.793	0	0	0	0
0.72491	12.989	-0.42499	-13.755	0	0	0	0
0.71586	12.979	-0.39657	-13.701	0	0	0	0
0.70773	12.978	-0.35021	-13.636	0	0	0	0
0.70147	12.985	-0.2822	-13.569	0	0	0	0
0.6965	12.994	-0.19145	-13.505	0	0	0	0
0.69117	13.001	-0.079666	-13.449	0	0	0	0
0.68309	13.001	0.048601	-13.406	0	0	0	0
0.66967	12.992	0.18673	-13.376	0	0	0	0
0.64888	12.975	0.32799	-13.362	0	0	0	0
0.62001	12.952	0.46759	-13.361	0	0	0	0
0.58376	12.931	0.60352	-13.373	0	0	0	0
0.54153	12.917	0.73622	-13.394	0	0	0	0
0.4952	12.915	0.86789	-13.421	0	0	0	0
0.44747	12.922	1.0012	-13.45	0	0	0	0
0.40143	12.934	1.1378	-13.48	0	0	0	0
0.35973	12.944	1.2773	-13.51	0	0	0	0
0.32417	12.95	1.4179	-13.54	0	0	0	0
0.29543	12.949	1.5569	-13.571	0	0	0	0
0.27273	12.941	1.692	-13.602	1.7159	-13.55	0	0
0.25388	12.924	1.8216	-13.632	0	0	0	0
0.23638	12.898	1.9453	-13.661	0	0	0	0
0.21855	12.865	2.0633	-13.686	0	0	0	0
0.19961	12.83	2.1761	-13.706	0	0	0	0
0.17901	12.798	2.284	-13.719	0	0	0	0
0.15612	12.776	2.3867	-13.724	0	0	0	0
0.13043	12.764	2.4834	-13.724	0	0	0	0
0.10191	12.764	2.5729	-13.719	0	0	0	0
0.071146	12.776	2.6547	-13.713	0	0	0	0
0.039226	12.796	2.7293	-13.708	0	0	0	0
0.007874	12.821	2.7985	-13.704	0	0	2.8039	-13.636
-0.021037	12.843	2.8651	-13.702	0	0	0	0
-0.046385	12.86	2.9315	-13.7	0	0	0	0
-0.067801	12.869	2.9986	-13.696	0	0	0	0
-0.085071	12.874	3.065	-13.687	0	0	0	0
-0.098059	12.876	3.1282	-13.674	0	0	0	0
-0.10717	12.879	3.1855	-13.66	0	0	0	0
-0.11389	12.885	3.2361	-13.647	0	0	0	0
-0.12097	12.896	3.2807	-13.636	0	0	0	0
-0.13194	12.913	3.3216	-13.627	0	0	0	0
-0.15048	12.935	3.3606	-13.617	0	0	0	0
-0.17953	12.957	3.3984	-13.605	0	0	0	0
-0.22058	12.975	3.4341	-13.59	0	0	0	0
-0.27364	12.985	3.4646	-13.572	0	0	0	0
-0.33751	12.988	3.4852	-13.552	0	0	0	0
-0.40991	12.985	3.4907	-13.529	0	0	0	0
-0.4874	12.982	3.4762	-13.507	0	0	0	0
-0.56557	12.982	3.4389	-13.489	0	0	0	0
-0.63981	12.989	3.3794	-13.48	0	0	0	0
-0.70662	13.003	3.301	-13.483	0	0	0	0
-0.76455	13.021	3.2082	-13.498	0	0	0	0
-0.81425	13.039	3.1064	-13.523	0	0	0	0
-0.85804	13.052	3.0008	-13.556	0	0	0	0
-0.89924	13.059	2.8954	-13.589	0	0	0	0
-0.94092	13.059	2.7918	-13.615	-0.94301	12.981	0	0
-0.98479	13.052	2.6895	-13.627	0	0	0	0
-1.031	13.04	2.5864	-13.623	0	0	0	0
-1.0779	13.024	2.4813	-13.604	0	0	0	0
-1.1226	13.004	2.3744	-13.577	0	0	0	0
-1.1621	12.981	2.2677	-13.551	0	0	0	0
-1.194	12.958	2.1637	-13.532	0	0	0	0
-1.2177	12.935	2.0644	-13.523	0	0	0	0
-1.2338	12.911	1.9701	-13.523	0	0	0	0
-1.2437	12.886	1.8798	-13.524	0	0	0	0
-1.2495	12.863	1.7917	-13.52	0	0	0	0
-1.2529	12.843	1.7036	-13.507	0	0	0	0
-1.2554	12.824	1.614	-13.484	0	0	0	0
-1.2577	12.806	1.5225	-13.452	0	0	0	0
-1.2605	12.785	1.43	-13.417	0	0	0	0
-1.2648	12.761	1.3382	-13.383	0	0	-1.2587	12.758
-1.2716	12.735	1.2496	-13.353	0	0	0	0
-1.2815	12.71	1.1666	-13.33	0	0	0	0
-1.2937	12.685	1.0914	-13.318	0	0	0	0
-1.3067	12.657	1.0259	-13.315	0	0	0	0
-1.3191	12.621	0.97077	-13.321	0	0	0	0
-1.3304	12.573	0.92527	-13.332	0	0	0	0
-1.3423	12.521	0.88655	-13.345	0	0	0	0
-1.3569	12.48	0.85068	-13.357	0	0	0	0
-1.3751	12.467	0.81379	-13.368	0	0	0	0
-1.3961	12.487	0.77241	-13.376	0	0	0	0
-1.4178	12.535	0.72285	-13.38	0	0	0	0
-1.4378	12.599	0.66126	-13.379	0	0	0	0
-1.4533	12.663	0.58513	-13.373	0	0	0	0
-1.4609	12.719	0.49534	-13.365	0	0	0	0
-1.4577	12.761	0.39689	-13.358	0	0	0	0
-1.4415	12.791	0.2976	-13.354	0	0	0	0
-1.4111	12.811	0.20568	-13.353	0	0	0	0
-1.3657	12.826	0.12749	-13.353	0	0	0	0
-1.3046	12.835	0.066152	-13.35	0	0	0	0
-1.2273	12.842	0.020891	-13.338	0.008115	-13.339	0	0
-1.1345	12.844	-0.012416	-13.315	0	0	0	0
-1.0279	12.839	-0.039241	-13.279	0	0	0	0
-0.91067	12.826	-0.064233	-13.233	0	0	0	0
-0.7882	12.805	-0.09017	-13.179	0	0	0	0
-0.66731	12.776	-0.11793	-13.121	0	0	0	0
-0.55448	12.74	-0.14693	-13.066	0	0	0	0
-0.45408	12.699	-0.17595	-13.018	0	0	0	0
-0.36805	12.655	-0.2038	-12.977	0	0	0	0
-0.29707	12.614	-0.22903	-12.943	0	0	0	0
-0.24117	12.581	-0.24993	-12.913	0	0	0	0
-0.19882	12.556	-0.26541	-12.887	0	0	0	0
-0.16606	12.535	-0.27551	-12.862	0	0	0	0
-0.137	12.512	-0.28113	-12.84	0	0	0	0
-0.10565	12.484	-0.28356	-12.821	0	0	0	0
-0.067692	12.453	-0.28411	-12.803	0	0	0	0
-0.021119	12.42	-0.28404	-12.787	0	0	0	0
0.034108	12.385	-0.28445	-12.773	0	0	-0.28135	-12.73
0.096584	12.343	-0.28638	-12.76	0	0	0	0
0.16393	12.296	-0.29074	-12.749	0	0	0	0
0.23317	12.243	-0.29821	-12.74	0	0	0	0
0.30109	12.184	-0.30906	-12.735	0	0	0	0
0.36452	12.123	-0.32294	-12.733	0	0	0	0
0.4206	12.067	-0.33898	-12.739	0	0	0	0
0.46706	12.026	-0.35586	-12.755	0	0	0	0
0.50279	12.001	-0.37229	-12.781	0	0	0	0
0.52938	11.993	-0.38729	-12.816	0	0	0	0
0.55198	12.001	-0.4004	-12.858	0	0	0	0
0.57776	12.025	-0.41158	-12.904	0	0	0	0
0.61287	12.064	-0.42135	-12.952	0	0	0	0
0.6608	12.115	-0.43062	-13.002	0	0	0	0
0.72203	12.172	-0.44057	-13.053	0	0	0	0
0.79443	12.226	-0.45215	-13.107	0	0	0	0
0.87432	12.272	-0.46565	-13.164	0	0	0	0
0.95763	12.313	-0.4807	-13.22	0	0	0	0
1.0409	12.355	-0.49669	-13.278	0	0	0	0
1.1224	12.397	-0.51275	-13.334	0	0	0	0
1.2024	12.438	-0.52748	-13.388	0	0	0	0
1.2833	12.478	-0.53905	-13.439	0	0	0	0
1.3688	12.521	-0.54568	-13.486	0	0	0	0
1.4618	12.568	-0.5461	-13.531	0	0	0	0
1.5629	12.618	-0.53965	-13.576	0	0	0	0
1.6699	12.664	-0.52619	-13.622	0	0	0	0
1.7788	12.697	-0.50598	-13.668	0	0	0	0
1.8847	12.713	-0.47975	-13.713	0	0	0	0
1.9834	12.712	-0.44928	-13.753	1.9864	12.72	0	0
2.0715	12.701	-0.41757	-13.787	0	0	0	0
2.1466	12.688	-0.38757	-13.816	0	0	0	0
2.2078	12.673	-0.36088	-13.839	0	0	0	0
2.2555	12.66	-0.33768	-13.858	0	0	0	0
2.2918	12.648	-0.31732	-13.873	0	0	0	0
2.3195	12.641	-0.29873	-13.884	0	0	0	0
2.3417	12.64	-0.28101	-13.889	0	0	0	0
2.3609	12.65	-0.26427	-13.887	0	0	0	0
2.378	12.671	-0.24981	-13.879	0	0	0	0
2.3937	12.702	-0.2396	-13.867	0	0	0	0
2.409	12.739	-0.23562	-13.853	0	0	0	0
2.4252	12.775	-0.23948	-13.838	0	0	2.4272	12.795
2.4438	12.803	-0.25192	-13.822	0	0	0	0
2.4657	12.818	-0.27245	-13.807	0	0	0	0
2.4904	12.82	-0.29958	-13.793	0	0	0	0
2.5158	12.81	-0.33151	-13.781	0	0	0	0
2.539	12.794	-0.36634	-13.771	0	0	0	0
2.5577	12.779	-0.40189	-13.766	0	0	0	0
2.5716	12.77	-0.43557	-13.765	0	0	0	0
2.5828	12.769	-0.46501	-13.766	0	0	0	0
2.594	12.782	-0.48895	-13.767	0	0	0	0
2.6071	12.811	-0.50691	-13.763	0	0	0	0
2.6225	12.853	-0.51809	-13.751	0	0	0	0
2.6389	12.903	-0.52117	-13.729	0	0	0	0
2.6532	12.954	-0.515	-13.699	0	0	0	0
2.6601	12.996	-0.49839	-13.661	0	0	0	0
2.6535	13.021	-0.46944	-13.621	0	0	0	0
2.6285	13.022	-0.42571	-13.578	0	0	0	0
2.5834	12.998	-0.36536	-13.537	0	0	0	0
2.5208	12.957	-0.2881	-13.499	0	0	0	0
2.4458	12.907	-0.19586	-13.465	0	0	0	0
2.363	12.857	-0.092635	-13.439	0	0	0	0
2.2756	12.815	0.016786	-13.423	0	0	0	0
2.1851	12.787	0.12841	-13.418	0	0	0	0
2.093	12.779	0.23991	-13.422	0	0	0	0
2.0019	12.795	0.35062	-13.433	0	0	0	0
1.9146	12.831	0.46063	-13.447	0	0	0	0
1.8342	12.873	0.5694	-13.464	0	0	0	0
1.7631	12.908	0.67542	-13.485	0	0	0	0
1.7028	12.924	0.77697	-13.51	0	0	0	0
1.6529	12.921	0.87202	-13.541	0	0	0	0
1.6108	12.904	0.9575	-13.576	0	0	0	0
1.5718	12.881	1.0299	-13.613	0	0	0	0
1.5311	12.858	1.0871	-13.649	0	0	0	0
1.485	12.839	1.129	-13.683	0	0	0	0
1.432	12.828	1.1573	-13.711	0	0	0	0
1.3734	12.827	1.1751	-13.728	0	0	0	0
1.3116	12.843	1.1863	-13.733	1.1576	-13.733	0	0
1.2487	12.876	1.1946	-13.725	0	0	0	0
1.1857	12.927	1.2032	-13.709	0	0	0	0
1.1222	12.989	1.2136	-13.69	0	0	0	0
1.0572	13.051	1.2267	-13.674	0	0	1.2448	-13.623
0.99006	13.106	1.2435	-13.666	0	0	0	0
0.92179	13.147	1.2663	-13.67	0	0	0	0
0.85475	13.178	1.297	-13.691	0	0	0	0
0.79194	13.202	1.3367	-13.729	0	0	0	0
0.73577	13.226	1.3843	-13.781	0	0	0	0
0.68766	13.246	1.4375	-13.839	0	0	0	0
0.6481	13.258	1.4924	-13.893	0	0	0	0
0.61671	13.261	1.544	-13.936	0	0	0	0
0.59176	13.253	1.5878	-13.965	0	0	0	0
0.56938	13.238	1.6217	-13.978	0	0	0	0
0.54382	13.22	1.6472	-13.978	0	0	0	0
0.50905	13.203	1.6665	-13.968	0	0	0	0
0.46024	13.188	1.6811	-13.951	0	0	0	0
0.39462	13.174	1.6901	-13.929	0	0	0	0
0.31152	13.157	1.6906	-13.907	0	0	0	0
0.21146	13.134	1.6792	-13.887	0	0	0	0
0.095502	13.106	1.6535	-13.872	0	0	0	0
-0.033873	13.078	1.6133	-13.863	0	0	0	0
-0.17222	13.059	1.5596	-13.857	0	0	0	0
-0.3146	13.055	1.4944	-13.857	0	0	0	0
-0.45776	13.062	1.4211	-13.86	0	0	0	0
-0.60095	13.064	1.3437	-13.865	0	0	0	0
-0.74543	13.043	1.2668	-13.87	0	0	0	0
-0.89383	12.993	1.1934	-13.873	0	0	0	0
-1.0496	12.924	1.1242	-13.873	0	0	0	0
-1.2152	12.857	1.0589	-13.867	0	0	0	0
-1.3907	12.808	0.99691	-13.85	0	0	0	0
-1.5729	12.785	0.93883	-13.82	0	0	0	0
-1.7575	12.784	0.88577	-13.776	0	0	0	0
-1.9413	12.802	0.83869	-13.718	-1.9485	12.629	0	0
-2.1214	12.831	0.79799	-13.65	0	0	0	0
-2.2958	12.866	0.76345	-13.577	0	0	0	0
-2.4632	12.898	0.73386	-13.505	0	0	0	0
-2.623	12.922	0.7071	-13.437	0	0	0	0
-2.7751	12.931	0.68056	-13.374	0	0	0	0
-2.9191	12.924	0.6518	-13.315	0	0	0	0
-3.0551	12.909	0.61888	-13.254	0	0	0	0
-3.1825	12.894	0.5802	-13.188	0	0	0	0
-3.3007	12.886	0.53431	-13.114	0	0	0	0
-3.4093	12.887	0.48037	-13.028	0	0	0	0
-3.509	12.891	0.41852	-12.932	0	0	0	0
-3.6019	12.897	0.34987	-12.828	0	0	-3.5693	12.836
-3.6903	12.907	0.27642	-12.718	0	0	0	0
-3.7753	12.926	0.20109	-12.61	0	0	0	0
-3.8564	12.956	0.12711	-12.511	0	0	0	0
-3.9323	12.995	0.057451	-12.429	0	0	0	0
-4.001	13.037	-0.005392	-12.368	0	0	0	0
-4.0599	13.072	-0.059431	-12.328	0	0	0	0
-4.1067	13.098	-0.10386	-12.305	0	0	0	0
-4.1414	13.117	-0.13937	-12.294	0	0	0	0
-4.1666	13.131	-0.16754	-12.29	0	0	0	0
-4.1866	13.146	-0.18975	-12.291	0	0	0	0
-4.2051	13.165	-0.20676	-12.295	0	0	0	0
-4.2243	13.188	-0.219	-12.301	0	0	0	0
-4.2449	13.213	-0.22707	-12.307	0	0	0	0
-4.2672	13.238	-0.23177	-12.311	0	0	0	0
-4.2914	13.258	-0.2343	-12.311	0	0	0	0
-4.3166	13.273	-0.23638	-12.306	0	0	0	0
-4.3403	13.283	-0.23964	-12.298	0	0	0	0
-4.36	13.285	-0.24497	-12.288	0	0	0	0
-4.3738	13.277	-0.2528	-12.276	0	0	0	0
-4.3819	13.262	-0.26409	-12.258	0	0	0	0
-4.3841	13.245	-0.28061	-12.231	0	0	0	0
-4.3794	13.23	-0.30433	-12.191	0	0	0	0
-4.3644	13.214	-0.33666	-12.135	0	0	0	0
-4.3353	13.19	-0.37786	-12.063	0	0	0	0
-4.2892	13.153	-0.42637	-11.974	0	0	0	0
-4.2254	13.106	-0.47862	-11.871	0	0	0	0
-4.1451	13.051	-0.52982	-11.756	0	0	0	0
-4.0505	12.993	-0.57509	-11.639	0	0	0	0
-3.9444	12.939	-0.61051	-11.525	-0.62092	-11.451	0	0
-3.8286	12.895	-0.63378	-11.422	0	0	0	0
-3.7039	12.858	-0.6444	-11.331	0	0	0	0
-3.5712	12.82	-0.64384	-11.251	0	0	0	0
-3.4326	12.777	-0.63532	-11.182	0	0	0	0
-3.2923	12.727	-0.62266	-11.121	0	0	0	0
-3.1567	12.682	-0.60885	-11.067	0	0	0	0
-3.0324	12.65	-0.59552	-11.018	0	0	0	0
-2.9232	12.639	-0.5832	-10.976	0	0	0	0
-2.8285	12.653	-0.57176	-10.94	0	0	0	0
-2.7437	12.69	-0.56068	-10.909	0	0	0	0
-2.6619	12.742	-0.54931	-10.883	0	0	0	0
-2.5764	12.798	-0.53741	-10.861	0	0	0	0
-2.4825	12.849	-0.52546	-10.841	0	0	0	0
-2.3786	12.89	-0.51434	-10.823	0	0	-0.49641	-10.743
-2.2672	12.918	-0.50448	-10.807	0	0	0	0
-2.1534	12.93	-0.49545	-10.789	0	0	0	0
-2.0429	12.931	-0.4863	-10.768	0	0	0	0
-1.9404	12.923	-0.47623	-10.74	0	0	0	0
-1.8489	12.911	-0.46492	-10.706	0	0	0	0
-1.769	12.9	-0.45265	-10.668	0	0	0	0
-1.6982	12.89	-0.44008	-10.63	0	0	0	0
-1.6303	12.886	-0.4281	-10.595	0	0	0	0
-1.5573	12.891	-0.41754	-10.563	0	0	0	0
-1.4716	12.911	-0.40886	-10.538	0	0	0	0
-1.3674	12.951	-0.40216	-10.519	0	0	0	0
-1.242	13.013	-0.3973	-10.505	0	0	0	0
-1.096	13.091	-0.39377	-10.495	0	0	0	0
-0.93324	13.173	-0.39066	-10.488	0	0	0	0
-0.75887	13.243	-0.38689	-10.483	0	0	0	0
-0.57834	13.288	-0.38143	-10.479	0	0	0	0
-0.3972	13.307	-0.37374	-10.478	0	0	0	0
-0.22001	13.307	-0.36411	-10.482	0	0	0	0
-0.048197	13.303	-0.35404	-10.494	0	0	0	0
0.12026	13.31	-0.34573	-10.518	0	0	0	0
0.28816	13.338	-0.34105	-10.557	0	0	0	0
0.45561	13.384	-0.34102	-10.609	0	0	0	0
0.6193	13.435	-0.34608	-10.673	0.63184	13.491	0	0
0.77472	13.48	-0.35614	-10.746	0	0	0	0
0.9183	13.511	-0.37063	-10.821	0	0	0	0
1.048	13.53	-0.38856	-10.895	0	0	0	0
1.163	13.539	-0.40864	-10.963	0	0	0	0
1.2626	13.545	-0.42947	-11.025	0	0	0	0
1.3462	13.547	-0.4499	-11.082	0	0	0	0
1.4133	13.55	-0.46937	-11.133	0	0	0	0
1.4643	13.558	-0.48798	-11.179	0	0	0	0
1.5018	13.577	-0.50657	-11.218	0	0	0	0
1.5298	13.612	-0.52649	-11.252	0	0	0	0
1.5517	13.661	-0.54895	-11.283	0	0	0	0
1.5691	13.718	-0.5745	-11.315	0	0	1.5974	13.847
1.5826	13.772	-0.60308	-11.35	0	0	0	0
1.5929	13.821	-0.63425	-11.39	0	0	0	0
1.6022	13.866	-0.66746	-11.433	0	0	0	0
1.6135	13.916	-0.70214	-11.48	0	0	0	0
1.6298	13.982	-0.73755	-11.53	0	0	0	0
1.653	14.071	-0.77231	-11.583	0	0	0	0
1.6829	14.182	-0.80451	-11.633	0	0	0	0
1.7174	14.303	-0.83255	-11.673	0	0	0	0
1.7535	14.412	-0.85567	-11.701	0	0	0	0
1.789	14.49	-0.87373	-11.718	0	0	0	0
1.822	14.531	-0.88708	-11.725	0	0	0	0
1.8505	14.537	-0.89705	-11.728	0	0	0	0
1.8737	14.518	-0.90647	-11.73	0	0	0	0
1.8924	14.483	-0.9199	-11.737	0	0	0	0
1.9091	14.44	-0.94318	-11.748	0	0	0	0
1.9263	14.395	-0.9824	-11.767	0	0	0	0
1.9459	14.356	-1.0422	-11.789	0	0	0	0
1.9677	14.33	-1.1241	-11.813	0	0	0	0
1.9899	14.317	-1.2267	-11.833	0	0	0	0
2.0107	14.313	-1.3462	-11.848	0	0	0	0
2.0289	14.314	-1.4773	-11.858	0	0	0	0
2.045	14.315	-1.6142	-11.87	0	0	0	0
2.0596	14.311	-1.7513	-11.888	0	0	0	0
2.0734	14.302	-1.8847	-11.915	0	0	0	0
2.0861	14.284	-2.0116	-11.954	0	0	0	0
2.0972	14.26	-2.1298	-12.005	0	0	0	0
2.1063	14.234	-2.2379	-12.067	0	0	0	0
2.1129	14.212	-2.3366	-12.136	0	0	0	0
2.1166	14.2	-2.4282	-12.214	0	0	0	0
2.1169	14.199	-2.5161	-12.299	0	0	0	0
2.1127	14.206	-2.6037	-12.389	0	0	0	0
2.1021	14.216	-2.6935	-12.484	0	0	0	0
2.0828	14.22	-2.7857	-12.576	0	0	0	0
2.053	14.207	-2.8799	-12.661	0	0	0	0
2.0115	14.163	-2.9755	-12.735	0	0	0	0
1.9587	14.084	-3.0716	-12.794	0	0	0	0
1.8966	13.974	-3.1669	-12.837	0	0	0	0
1.8289	13.85	-3.2609	-12.862	0	0	0	0
1.7604	13.729	-3.3547	-12.872	0	0	0	0
1.6956	13.623	-3.4494	-12.869	0	0	0	0
1.6368	13.535	-3.5443	-12.858	0	0	0	0
1.585	13.465	-3.6363	-12.848	-3.6546	-12.751	0	0
1.5404	13.41	-3.7213	-12.844	0	0	0	0
1.5043	13.37	-3.7953	-12.85	0	0	0	0
1.4771	13.344	-3.8554	-12.863	0	0	0	0
1.4577	13.33	-3.9009	-12.881	0	0	0	0
1.4432	13.324	-3.9339	-12.9	0	0	0	0
1.4306	13.326	-3.9596	-12.918	0	0	0	0
1.4178	13.333	-3.9844	-12.933	0	0	0	0
1.4036	13.347	-4.0136	-12.944	0	0	0	0
1.3876	13.366	-4.0504	-12.947	0	0	0	0
1.3697	13.391	-4.0955	-12.937	0	0	0	0
1.3509	13.417	-4.147	-12.913	0	0	-4.1187	-12.878
1.3326	13.441	-4.2015	-12.877	0	0	0	0
1.316	13.462	-4.2539	-12.83	0	0	0	0
1.3018	13.479	-4.2988	-12.779	0	0	0	0
1.2898	13.496	-4.3314	-12.73	0	0	0	0
1.279	13.517	-4.3492	-12.69	0	0	0	0
1.2688	13.543	-4.3521	-12.664	0	0	0	0
1.2594	13.575	-4.3412	-12.657	0	0	0	0
1.252	13.607	-4.3182	-12.674	0	0	0	0
1.2479	13.63	-4.2856	-12.71	0	0	0	0
1.2479	13.637	-4.248	-12.759	0	0	0	0
1.2527	13.624	-4.212	-12.807	0	0	0	0
1.263	13.592	-4.184	-12.843	0	0	0	0
1.2788	13.546	-4.1669	-12.859	0	0	0	0
1.2992	13.486	-4.1597	-12.854	0	0	0	0
1.3228	13.408	-4.1581	-12.832	0	0	0	0
1.3476	13.308	-4.1559	-12.802	0	0	0	0
1.3711	13.185	-4.1465	-12.775	0	0	0	0
1.3906	13.044	-4.1244	-12.757	0	0	0	0
1.4039	12.896	-4.0863	-12.752	0	0	0	0
1.4105	12.758	-4.0316	-12.757	0	0	0	0
1.4119	12.643	-3.9616	-12.768	0	0	0	0
1.4101	12.56	-3.8786	-12.787	0	0	0	0
1.4064	12.508	-3.7852	-12.813	0	0	0	0
1.3999	12.481	-3.6838	-12.848	0	0	0	0
1.3882	12.471	-3.5767	-12.891	0	0	0	0
1.368	12.468	-3.4662	-12.94	0	0	0	0
1.3354	12.465	-3.3553	-12.992	0	0	0	0
1.2872	12.456	-3.2467	-13.041	0	0	0	0
1.2216	12.436	-3.1415	-13.084	0	0	0	0
1.1393	12.403	-3.0397	-13.117	0	0	0	0
1.0438	12.357	-2.9412	-13.141	0	0	0	0
0.94207	12.3	-2.8453	-13.155	0	0	0	0
0.8427	12.239	-2.751	-13.16	0	0	0	0
0.75365	12.175	-2.6578	-13.155	0	0	0	0
0.6801	12.107	-2.5658	-13.141	0	0	0	0
0.62362	12.038	-2.4746	-13.119	0	0	0	0
0.58232	11.975	-2.384	-13.09	0	0	0	0
0.55128	11.926	-2.2935	-13.052	0.53779	11.78	0	0
0.52369	11.899	-2.2029	-13.009	0	0	0	0
0.49213	11.898	-2.1119	-12.961	0	0	0	0
0.44997	11.922	-2.0205	-12.911	0	0	0	0
0.39263	11.965	-1.9294	-12.861	0	0	0	0
0.31873	12.017	-1.839	-12.813	0	0	0.37688	11.915
0.2305	12.067	-1.75	-12.767	0	0	0	0
0.13266	12.105	-1.6629	-12.725	0	0	0	0
0.030199	12.127	-1.5784	-12.689	0	0	0	0
-0.07299	12.131	-1.498	-12.662	0	0	0	0
-0.17435	12.116	-1.4236	-12.647	0	0	0	0
-0.27245	12.083	-1.3572	-12.642	0	0	0	0
-0.36634	12.04	-1.2994	-12.646	0	0	0	0
-0.45432	11.996	-1.2498	-12.655	0	0	0	0
-0.53352	11.96	-1.2078	-12.665	0	0	0	0
-0.60107	11.933	-1.172	-12.671	0	0	0	0
-0.65604	11.915	-1.1394	-12.672	0	0	0	0
-0.70005	11.904	-1.1052	-12.667	0	0	0	0
-0.73623	11.901	-1.0635	-12.655	0	0	0	0
-0.76804	11.907	-1.0082	-12.637	0	0	0	0
-0.79828	11.925	-0.93421	-12.614	0	0	0	0
-0.82853	11.958	-0.83772	-12.587	0	0	0	0
-0.85898	12.003	-0.71764	-12.558	0	0	0	0
-0.88918	12.058	-0.57699	-12.531	0	0	0	0
-0.91856	12.118	-0.4229	-12.51	0	0	0	0
-0.94634	12.181	-0.2636	-12.499	0	0	0	0
-0.97065	12.247	-0.10502	-12.499	0	0	0	0
-0.98817	12.316	0.050053	-12.507	0	0	0	0
-0.99443	12.39	0.20059	-12.522	0	0	0	0
-0.98535	12.464	0.34599	-12.541	0	0	0	0
-0.95895	12.532	0.48584	-12.567	0	0	0	0
-0.91645	12.59	0.6197	-12.602	0	0	0	0
-0.86191	12.634	0.7466	-12.649	0	0	0	0
-0.80078	12.659	0.86572	-12.709	0	0	0	0
-0.7385	12.669	0.9774	-12.777	0.9539	-12.715	0	0
-0.6796	12.671	1.0829	-12.849	0	0	0	0
-0.62727	12.673	1.1833	-12.916	0	0	0	0
-0.58279	12.687	1.2795	-12.974	0	0	0	0
-0.5451	12.715	1.372	-13.021	0	0	0	0
-0.51117	12.758	1.46	-13.056	0	0	0	0
-0.47793	12.811	1.5414	-13.082	0	0	0	0
-0.44455	12.867	1.6146	-13.103	0	0	1.6282	-13.051
-0.41252	12.921	1.6799	-13.122	0	0	0	0
-0.38364	12.963	1.7395	-13.145	0	0	0	0
-0.35885	12.988	1.7967	-13.173	0	0	0	0
-0.33834	12.993	1.8546	-13.204	0	0	0	0
-0.32183	12.979	1.9156	-13.237	0	0	0	0
-0.30839	12.954	1.9803	-13.27	0	0	0	0
-0.29667	12.931	2.0476	-13.304	0	0	0	0
-0.28563	12.923	2.1148	-13.342	0	0	0	0
-0.275	12.934	2.1787	-13.389	0	0	0	0
-0.265	12.959	2.2359	-13.446	0	0	0	0
-0.25577	12.986	2.2846	-13.51	0	0	0	0
-0.24772	13.008	2.3234	-13.577	0	0	0	0
-0.24284	13.02	2.3515	-13.637	0	0	0	0
-0.24516	13.026	2.3687	-13.686	0	0	0	0
-0.25976	13.026	2.3754	-13.721	0	0	0	0
-0.29139	13.023	2.372	-13.743	0	0	0	0
-0.34333	13.017	2.3582	-13.753	0	0	0	0
-0.41658	13.009	2.3323	-13.754	0	0	0	0
-0.50979	12.998	2.2925	-13.748	0	0	0	0
-0.61945	12.982	2.2385	-13.739	0	0	0	0
-0.74025	12.961	2.1725	-13.728	0	0	0	0
-0.8667	12.938	2.0991	-13.718	0	0	0	0
-0.99483	12.918	2.0229	-13.713	0	0	0	0
-1.1225	12.906	1.947	-13.716	0	0	0	0
-1.2488	12.901	1.8723	-13.724	0	0	0	0
-1.3732	12.894	1.7978	-13.738	0	0	0	0
-1.4955	12.876	1.7225	-13.756	0	0	0	0
-1.6154	12.839	1.6465	-13.774	0	0	0	0
-1.7316	12.781	1.5712	-13.79	0	0	0	0
-1.8419	12.704	1.4983	-13.801	0	0	0	0
-1.9442	12.617	1.4287	-13.802	0	0	0	0
-2.0382	12.525	1.3625	-13.793	-2.0307	12.45	0	0
-2.1247	12.432	1.2998	-13.774	0	0	0	0
-2.2051	12.346	1.2411	-13.748	0	0	0	0
-2.2813	12.272	1.1868	-13.721	0	0	0	0
-2.3548	12.213	1.1372	-13.695	0	0	0	0
-2.4254	12.166	1.0926	-13.67	0	0	0	0
-2.4924	12.123	1.0537	-13.647	0	0	0	0
-2.5555	12.077	1.0217	-13.621	0	0	0	0
-2.615	12.024	0.99785	-13.591	0	0	0	0
-2.6712	11.966	0.9825	-13.553	0	0	0	0
-2.7231	11.907	0.97508	-13.506	0	0	0	0
-2.7687	11.85	0.97421	-13.455	0	0	0	0
-2.8066	11.801	0.9782	-13.407	0	0	-2.7763	11.656
-2.8359	11.764	0.98526	-13.368	0	0	0	0
-2.8568	11.747	0.99391	-13.342	0	0	0	0
-2.8702	11.748	1.0034	-13.328	0	0	0	0
-2.8778	11.764	1.0138	-13.324	0	0	0	0
-2.8816	11.788	1.0251	-13.326	0	0	0	0
-2.884	11.818	1.0371	-13.331	0	0	0	0
-2.8871	11.854	1.0476	-13.334	0	0	0	0
-2.893	11.897	1.0532	-13.334	0	0	0	0
-2.9032	11.949	1.0486	-13.327	0	0	0	0
-2.9182	12.008	1.0281	-13.315	0	0	0	0
-2.9371	12.069	0.98692	-13.299	0	0	0	0
-2.9585	12.126	0.92246	-13.282	0	0	0	0
-2.9804	12.177	0.83466	-13.267	0	0	0	0
-3.0009	12.221	0.7259	-13.258	0	0	0	0
-3.0181	12.259	0.60068	-13.258	0	0	0	0
-3.0303	12.288	0.46514	-13.271	0	0	0	0
-3.036	12.309	0.32581	-13.299	0	0	0	0
-3.0338	12.322	0.1881	-13.339	0	0	0	0
-3.0213	12.33	0.055381	-13.39	0	0	0	0
-2.995	12.335	-0.071054	-13.446	0	0	0	0
-2.9511	12.339	-0.1917	-13.501	0	0	0	0
-2.8876	12.343	-0.30814	-13.552	0	0	0	0
-2.8051	12.345	-0.42212	-13.594	0	0	0	0
-2.7067	12.344	-0.53444	-13.628	0	0	0	0
-2.5956	12.343	-0.64415	-13.655	0	0	0	0
-2.475	12.342	-0.7493	-13.678	0	0	0	0
-2.3478	12.346	-0.84908	-13.7	0	0	0	0
-2.2166	12.354	-0.94501	-13.722	0	0	0	0
-2.0832	12.361	-1.0401	-13.744	-0.95891	-13.704	0	0
-1.9492	12.362	-1.1363	-13.764	0	0	0	0
-1.8169	12.348	-1.2324	-13.783	0	0	0	0
-1.6893	12.32	-1.3241	-13.801	0	0	0	0
-1.5698	12.282	-1.4061	-13.817	0	0	0	0
-1.4614	12.239	-1.4743	-13.833	0	0	0	0
-1.3653	12.198	-1.5267	-13.846	0	0	0	0
-1.28	12.162	-1.5633	-13.855	0	0	0	0
-1.2027	12.131	-1.5861	-13.861	0	0	0	0
-1.1305	12.111	-1.5986	-13.863	0	0	0	0
-1.061	12.106	-1.6044	-13.861	0	0	0	0
-0.99248	12.118	-1.6067	-13.856	0	0	0	0
-0.92315	12.146	-1.6082	-13.848	0	0	0	0
-0.85179	12.183	-1.6107	-13.84	0	0	0	0
-0.77795	12.225	-1.6163	-13.83	0	0	0	0
-0.7021	12.27	-1.6267	-13.818	0	0	-1.6087	-13.778
-0.62525	12.317	-1.6432	-13.805	0	0	0	0
-0.54818	12.365	-1.6664	-13.789	0	0	0	0
-0.4716	12.411	-1.6957	-13.772	0	0	0	0
-0.39684	12.448	-1.7296	-13.753	0	0	0	0
-0.32642	12.472	-1.7657	-13.734	0	0	0	0
-0.26381	12.481	-1.8008	-13.721	0	0	0	0
-0.21199	12.474	-1.832	-13.716	0	0	0	0
-0.17117	12.454	-1.857	-13.721	0	0	0	0
-0.13774	12.429	-1.8743	-13.735	0	0	0	0
-0.1054	12.408	-1.8838	-13.756	0	0	0	0
-0.067117	12.4	-1.8866	-13.783	0	0	0	0
-0.016961	12.411	-1.8848	-13.815	0	0	0	0
0.048481	12.445	-1.8805	-13.849	0	0	0	0
0.12962	12.502	-1.8754	-13.884	0	0	0	0
0.22423	12.578	-1.8703	-13.918	0	0	0	0
0.32793	12.667	-1.8643	-13.947	0	0	0	0
0.43511	12.759	-1.8551	-13.971	0	0	0	0
0.54034	12.846	-1.8391	-13.99	0	0	0	0
0.63964	12.919	-1.8123	-14.003	0	0	0	0
0.73075	12.973	-1.7715	-14.009	0	0	0	0
0.81328	13.007	-1.715	-14.007	0	0	0	0
0.88887	13.026	-1.6438	-13.996	0	0	0	0
0.96101	13.036	-1.5614	-13.976	0	0	0	0
1.0337	13.046	-1.4726	-13.948	0	0	0	0
1.1097	13.061	-1.3825	-13.915	0	0	0	0
1.1897	13.083	-1.2942	-13.88	0	0	0	0
1.2717	13.11	-1.209	-13.847	1.2648	13.084	0	0
1.352	13.139	-1.1272	-13.819	0	0	0	0
1.4261	13.171	-1.0485	-13.798	0	0	0	0
1.4901	13.204	-0.9728	-13.787	0	0	0	0
1.5407	13.238	-0.90037	-13.784	0	0	0	0
1.5767	13.272	-0.83227	-13.79	0	0	0	0
1.5992	13.301	-0.77017	-13.799	0	0	0	0
1.6108	13.318	-0.71558	-13.807	0	0	0	0
1.6145	13.32	-0.66896	-13.807	0	0	0	0
1.6128	13.306	-0.62998	-13.797	0	0	0	0
1.6069	13.279	-0.59808	-13.777	0	0	0	0
1.5972	13.25	-0.57235	-13.751	0	0	0	0
1.5835	13.228	-0.55139	-13.721	0	0	0	0
1.5657	13.228	-0.53389	-13.691	0	0	0	0
1.5447	13.257	-0.51943	-13.663	0	0	0	0
1.5227	13.322	-0.50859	-13.638	0	0	1.4967	13.129
1.502	13.424	-0.5019	-13.62	0	0	0	0
1.4835	13.554	-0.49882	-13.608	0	0	0	0
1.4657	13.698	-0.49768	-13.603	0	0	0	0
1.4449	13.841	-0.49677	-13.605	0	0	0	0
1.4173	13.963	-0.49522	-13.611	0	0	0	0
1.3803	14.049	-0.49305	-13.619	0	0	0	0
1.3331	14.09	-0.49096	-13.627	0	0	0	0
1.2771	14.084	-0.49014	-13.635	0	0	0	0
1.2153	14.04	-0.49233	-13.64	0	0	0	0
1.1519	13.972	-0.49977	-13.642	0	0	0	0
1.0913	13.897	-0.51494	-13.64	0	0	0	0
1.0382	13.829	-0.54024	-13.633	0	0	0	0
0.99664	13.773	-0.57796	-13.618	0	0	0	0
0.96806	13.73	-0.63052	-13.597	0	0	0	0
0.95079	13.7	-0.69953	-13.57	0	0	0	0
0.9408	13.685	-0.78454	-13.541	0	0	0	0
0.93293	13.685	-0.88239	-13.516	0	0	0	0
0.92201	13.699	-0.98751	-13.5	0	0	0	0
0.90369	13.72	-1.0928	-13.497	0	0	0	0
0.87563	13.745	-1.1913	-13.509	0	0	0	0
0.83819	13.771	-1.278	-13.532	0	0	0	0
0.79428	13.795	-1.3516	-13.565	0	0	0	0
0.74886	13.815	-1.4136	-13.604	0	0	0	0
0.70774	13.827	-1.4672	-13.645	-1.4702	-13.621	0	0
0.6754	13.831	-1.5161	-13.687	0	0	0	0
0.6531	13.829	-1.5644	-13.725	0	0	0	0
0.63866	13.827	-1.616	-13.759	0	0	0	0
0.62821	13.826	-1.6738	-13.789	0	0	0	0
0.61852	13.822	-1.7383	-13.817	0	0	0	0
0.60819	13.809	-1.8074	-13.846	0	0	0	0
0.5976	13.782	-1.8771	-13.878	0	0	0	0
0.58814	13.744	-1.9422	-13.913	0	0	0	0
0.58107	13.703	-1.9981	-13.947	0	0	0	0
0.57676	13.672	-2.042	-13.976	0	0	0	0
0.5749	13.663	-2.0731	-13.998	0	0	0	0
0.57539	13.678	-2.0924	-14.013	0	0	0	0
0.57896	13.712	-2.102	-14.021	0	0	0	0
0.58711	13.747	-2.1054	-14.024	0	0	0	0
0.60135	13.765	-2.1066	-14.027	0	0	0	0
0.62225	13.749	-2.109	-14.032	0	0	0	0
0.64906	13.691	-2.1156	-14.044	0	0	-2.0897	-13.981
0.67982	13.598	-2.1282	-14.067	0	0	0	0
0.71198	13.482	-2.1475	-14.103	0	0	0	0
0.74346	13.352	-2.1721	-14.152	0	0	0	0
0.77313	13.211	-2.1993	-14.211	0	0	0	0
0.79998	13.061	-2.226	-14.276	0	0	0	0
0.82264	12.91	-2.25	-14.34	0	0	0	0
0.83998	12.773	-2.2704	-14.398	0	0	0	0
0.85207	12.666	-2.2873	-14.448	0	0	0	0
0.86048	12.592	-2.3018	-14.49	0	0	0	0
0.86825	12.549	-2.3152	-14.525	0	0	0	0
0.87955	12.531	-2.3285	-14.554	0	0	0	0
0.89906	12.531	-2.3423	-14.578	0	0	0	0
0.93084	12.544	-2.3563	-14.598	0	0	0	0
0.97693	12.566	-2.3689	-14.611	0	0	0	0
1.0361	12.594	-2.3775	-14.617	0	0	0	0
1.1039	12.624	-2.3788	-14.612	0	0	0	0
1.1748	12.648	-2.3692	-14.593	0	0	0	0
1.2437	12.663	-2.3456	-14.559	0	0	0	0
1.3081	12.672	-2.3062	-14.514	0	0	0	0
1.3672	12.68	-2.2507	-14.46	0	0	0	0
1.4215	12.69	-2.1809	-14.403	0	0	0	0
1.4722	12.703	-2.0995	-14.348	0	0	0	0
1.5212	12.718	-2.01	-14.302	0	0	0	0
1.5724	12.731	-1.9157	-14.268	0	0	0	0
1.6315	12.742	-1.8195	-14.243	0	0	0	0
1.7041	12.75	-1.7243	-14.222	0	0	0	0
1.7933	12.756	-1.6321	-14.202	0	0	0	0
1.8995	12.757	-1.5438	-14.18	0	0	0	0
2.0209	12.75	-1.4598	-14.153	0	0	0	0
2.155	12.73	-1.3799	-14.121	0	0	0	0
2.2993	12.696	-1.3038	-14.083	0	0	0	0
2.4497	12.645	-1.2315	-14.037	0	0	0	0
2.5996	12.581	-1.1639	-13.982	0	0	0	0
2.741	12.506	-1.1026	-13.919	0	0	0	0
2.868	12.424	-1.0489	-13.85	2.8684	12.391	0	0
2.977	12.335	-1.0022	-13.78	0	0	0	0
3.0671	12.236	-0.96106	-13.712	0	0	0	0
3.1389	12.126	-0.92414	-13.648	0	0	0	0
3.1953	12.014	-0.89082	-13.589	0	0	0	0
3.2408	11.913	-0.86156	-13.534	0	0	0	0
3.2801	11.837	-0.83722	-13.481	0	0	0	0
3.3173	11.796	-0.81815	-13.429	0	0	0	0
3.356	11.793	-0.8038	-13.379	0	0	0	0
3.3988	11.825	-0.79286	-13.336	0	0	0	0
3.4467	11.881	-0.78344	-13.301	0	0	0	0
3.4986	11.947	-0.77361	-13.278	0	0	0	0
3.5525	12.011	-0.7621	-13.265	0	0	3.5363	12.025
3.6057	12.065	-0.74896	-13.262	0	0	0	0
3.6551	12.105	-0.73531	-13.263	0	0	0	0
3.6974	12.131	-0.72228	-13.267	0	0	0	0
3.7297	12.144	-0.71013	-13.272	0	0	0	0
3.7497	12.142	-0.69812	-13.275	0	0	0	0
3.7566	12.122	-0.68498	-13.275	0	0	0	0
3.7516	12.081	-0.66975	-13.27	0	0	0	0
3.7377	12.014	-0.65259	-13.259	0	0	0	0
3.718	11.923	-0.6354	-13.241	0	0	0	0
3.6952	11.812	-0.62225	-13.216	0	0	0	0
3.6723	11.692	-0.61906	-13.186	0	0	0	0
3.6525	11.576	-0.63235	-13.154	0	0	0	0
3.639	11.481	-0.66771	-13.124	0	0	0	0
3.6331	11.417	-0.72816	-13.1	0	0	0	0
3.633	11.389	-0.81305	-13.087	0	0	0	0
3.6341	11.391	-0.91819	-13.084	0	0	0	0
3.6303	11.415	-1.0369	-13.091	0	0	0	0
3.6162	11.453	-1.1619	-13.105	0	0	0	0
3.5876	11.498	-1.2875	-13.12	0	0	0	0
3.5431	11.547	-1.4112	-13.132	0	0	0	0
3.4836	11.595	-1.5339	-13.138	0	0	0	0
3.4123	11.638	-1.6588	-13.135	0	0	0	0
3.3342	11.674	-1.7891	-13.125	0	0	0	0
3.2544	11.698	-1.9256	-13.112	0	0	0	0
3.177	11.708	-2.066	-13.102	0	0	0	0
3.1048	11.703	-2.2058	-13.099	0	0	0	0
3.0393	11.689	-2.339	-13.105	-2.3738	-13.014	0	0
2.9818	11.67	-2.4608	-13.122	0	0	0	0
2.9326	11.651	-2.5679	-13.15	0	0	0	0
2.8915	11.637	-2.6583	-13.186	0	0	0	0
2.8558	11.629	-2.7311	-13.225	0	0	0	0
2.8213	11.631	-2.7872	-13.265	0	0	0	0
2.783	11.644	-2.8294	-13.301	0	0	0	0
2.7382	11.671	-2.8624	-13.329	0	0	0	0
2.6864	11.71	-2.8921	-13.35	0	0	0	0
2.6289	11.758	-2.9245	-13.362	0	0	0	0
2.5665	11.808	-2.9637	-13.368	0	0	-2.9052	-13.348
2.5002	11.857	-3.0105	-13.373	0	0	0	0
2.4314	11.899	-3.063	-13.383	0	0	0	0
2.3616	11.931	-3.1178	-13.406	0	0	0	0
2.2927	11.95	-3.1713	-13.446	0	0	0	0
2.2265	11.957	-3.2212	-13.502	0	0	0	0
2.1653	11.957	-3.266	-13.572	0	0	0	0
2.1118	11.956	-3.3057	-13.645	0	0	0	0
2.068	11.954	-3.3398	-13.713	0	0	0	0
2.0332	11.951	-3.3672	-13.771	0	0	0	0
2.0047	11.949	-3.386	-13.818	0	0	0	0
1.9785	11.947	-3.394	-13.858	0	0	0	0
1.9504	11.945	-3.3899	-13.897	0	0	0	0
1.9159	11.944	-3.3741	-13.94	0	0	0	0
1.8701	11.944	-3.3495	-13.99	0	0	0	0
1.8091	11.946	-3.3207	-14.048	0	0	0	0
1.7322	11.949	-3.2925	-14.109	0	0	0	0
1.6433	11.95	-3.2683	-14.169	0	0	0	0
1.5487	11.948	-3.2499	-14.223	0	0	0	0
1.4545	11.94	-3.2374	-14.266	0	0	0	0
1.3654	11.923	-3.2286	-14.297	0	0	0	0
1.2843	11.891	-3.2197	-14.318	0	0	0	0
1.2123	11.843	-3.2047	-14.327	0	0	0	0
1.1484	11.784	-3.1768	-14.324	0	0	0	0
1.0897	11.724	-3.1296	-14.308	0	0	0	0
1.0325	11.672	-3.0593	-14.28	0	0	0	0
0.97345	11.631	-2.9658	-14.245	0	0	0	0
0.91097	11.6	-2.8541	-14.208	0	0	0	0
0.84573	11.577	-2.7328	-14.173	0	0	0	0
0.78018	11.559	-2.6101	-14.141	0	0	0	0
0.71759	11.542	-2.4912	-14.112	0	0	0	0
0.66067	11.522	-2.3775	-14.084	0	0	0	0
0.61045	11.498	-2.2687	-14.056	0.6044	11.498	0	0
0.56663	11.467	-2.1644	-14.026	0	0	0	0
0.52847	11.432	-2.0648	-13.988	0	0	0	0
0.49507	11.394	-1.9699	-13.944	0	0	0	0
0.46558	11.354	-1.8797	-13.894	0	0	0	0
0.43968	11.31	-1.7946	-13.839	0	0	0	0
0.41753	11.26	-1.7158	-13.779	0	0	0	0
0.39901	11.205	-1.6446	-13.715	0	0	0	0
0.3836	11.151	-1.5808	-13.649	0	0	0	0
0.371	11.105	-1.5229	-13.581	0	0	0	0
0.36136	11.073	-1.4692	-13.512	0	0	0	0
0.35518	11.054	-1.4186	-13.443	0	0	0	0
0.35295	11.043	-1.3704	-13.376	0	0	0.31854	10.97
0.35453	11.029	-1.3238	-13.318	0	0	0	0
0.35873	11.006	-1.2782	-13.27	0	0	0	0
0.36372	10.971	-1.2331	-13.235	0	0	0	0
0.3678	10.929	-1.1886	-13.211	0	0	0	0
0.3698	10.882	-1.1449	-13.198	0	0	0	0
0.36894	10.829	-1.1021	-13.187	0	0	0	0
0.3648	10.766	-1.0599	-13.172	0	0	0	0
0.35734	10.698	-1.0185	-13.148	0	0	0	0
0.3473	10.631	-0.97918	-13.112	0	0	0	0
0.33661	10.57	-0.94428	-13.065	0	0	0	0
0.32796	10.518	-0.91675	-13.011	0	0	0	0
0.32359	10.473	-0.8993	-12.951	0	0	0	0
0.32457	10.436	-0.89402	-12.882	0	0	0	0
0.33079	10.408	-0.90208	-12.805	0	0	0	0
0.34079	10.39	-0.92335	-12.721	0	0	0	0
0.35218	10.381	-0.95614	-12.632	0	0	0	0
0.36288	10.381	-0.99775	-12.541	0	0	0	0
0.37216	10.391	-1.0455	-12.448	0	0	0	0
0.38058	10.411	-1.0974	-12.353	0	0	0	0
0.38936	10.446	-1.1521	-12.254	0	0	0	0
0.39965	10.494	-1.2091	-12.151	0	0	0	0
0.4119	10.553	-1.2689	-12.044	0	0	0	0
0.42564	10.618	-1.3332	-11.931	0	0	0	0
0.43991	10.682	-1.4037	-11.814	0	0	0	0
0.45398	10.743	-1.4815	-11.693	0	0	0	0
0.46768	10.801	-1.5659	-11.569	0	0	0	0
0.4817	10.86	-1.6551	-11.442	0	0	0	0
0.4978	10.924	-1.7472	-11.315	0	0	0	0
0.5184	10.999	-1.8409	-11.191	0	0	0	0
0.54517	11.089	-1.9354	-11.071	0	0	0	0
0.57777	11.191	-2.03	-10.955	0	0	0	0
0.6138	11.299	-2.1244	-10.844	0	0	0	0
0.65022	11.406	-2.2189	-10.735	0	0	0	0
0.68481	11.503	-2.3144	-10.626	0	0	0	0
0.71648	11.587	-2.4108	-10.518	0	0	0	0
0.74485	11.658	-2.5069	-10.409	0	0	0	0
0.77018	11.716	-2.6012	-10.3	0	0	0	0
0.79332	11.764	-2.6929	-10.191	0	0	0	0
0.81508	11.805	-2.7814	-10.083	0	0	0	0
0.83596	11.841	-2.8661	-9.9752	0	0	0	0
0.85638	11.869	-2.9468	-9.8691	0	0	0	0
0.87654	11.89	-3.0241	-9.7645	-2.9863	-9.7612	0	0
0.89617	11.906	-3.098	-9.6619	0	0	0	0
0.91481	11.92	-3.1677	-9.5631	0	0	0	0
0.93231	11.935	-3.2318	-9.4704	0	0	0	0
0.94871	11.953	-3.2886	-9.3863	0	0	0	0
0.96366	11.976	-3.3376	-9.3128	0	0	-3.3301	-9.2276
0.97624	11.999	-3.379	-9.2507	0	0	0	0
0.98564	12.019	-3.4131	-9.1991	0	0	0	0
0.99171	12.026	-3.44	-9.1562	0	0	0	0
0.99493	12.014	-3.4604	-9.1185	0	0	0	0
0.99597	11.984	-3.4762	-9.0813	0	0	0	0
0.99547	11.939	-3.4897	-9.0402	0	0	0	0
0.9939	11.887	-3.5026	-8.9939	0	0	0	0
0.99159	11.838	-3.5156	-8.9453	0	0	0	0
0.98894	11.795	-3.5292	-8.9003	0	0	0	0
0.98651	11.754	-3.5446	-8.8634	0	0	0	0
0.98528	11.711	-3.5635	-8.8355	0	0	0	0
0.98698	11.663	-3.5865	-8.8143	0	0	0	0
0.99468	11.615	-3.6125	-8.7955	0	0	0	0
1.0127	11.578	-3.6382	-8.7755	0	0	0	0
1.0451	11.562	-3.6583	-8.754	0	0	0	0
1.0941	11.569	-3.667	-8.7345	0	0	0	0
1.1588	11.59	-3.6599	-8.7236	0	0	0	0
1.2364	11.617	-3.636	-8.7286	0	0	0	0
1.3233	11.643	-3.5988	-8.7549	0	0	0	0
1.4165	11.666	-3.5551	-8.8028	0	0	0	0
1.5123	11.685	-3.512	-8.867	0	0	0	0
1.6072	11.698	-3.4743	-8.9393	0	0	0	0
1.6993	11.708	-3.4435	-9.0141	0	0	0	0
1.7879	11.719	-3.4177	-9.0898	0	0	0	0
1.8738	11.732	-3.3929	-9.1674	0	0	0	0
1.9581	11.747	-3.3653	-9.2484	0	0	0	0
2.0419	11.765	-3.3311	-9.3339	0	0	0	0
2.1254	11.787	-3.2882	-9.4243	0	0	0	0
2.2081	11.812	-3.2363	-9.5187	0	0	0	0
2.2895	11.839	-3.1777	-9.6154	0	0	0	0
2.3689	11.863	-3.1154	-9.7138	0	0	0	0
2.4444	11.881	-3.0517	-9.8158	0	0	0	0
2.5128	11.886	-2.9869	-9.9242	2.5354	11.862	0	0
2.5711	11.875	-2.9204	-10.039	0	0	0	0
2.6173	11.845	-2.8528	-10.156	0	0	0	0
2.6514	11.798	-2.7858	-10.271	0	0	0	0
2.6748	11.742	-2.7211	-10.381	0	0	0	0
2.6897	11.689	-2.6598	-10.481	0	0	0	0
2.698	11.649	-2.6014	-10.571	0	0	0	0
2.7012	11.626	-2.5439	-10.648	0	0	0	0
2.7005	11.615	-2.4846	-10.712	0	0	0	0
2.6977	11.61	-2.4208	-10.765	0	0	0	0
2.6944	11.606	-2.35	-10.809	0	0	0	0
2.6919	11.603	-2.2714	-10.851	0	0	0	0
2.691	11.6	-2.1858	-10.897	0	0	2.6851	11.568
2.6923	11.595	-2.0947	-10.953	0	0	0	0
2.6963	11.588	-2.0002	-11.023	0	0	0	0
2.7032	11.578	-1.9047	-11.107	0	0	0	0
2.7126	11.568	-1.8112	-11.205	0	0	0	0
2.7231	11.558	-1.7226	-11.314	0	0	0	0
2.7324	11.55	-1.6405	-11.43	0	0	0	0
2.7381	11.542	-1.5664	-11.547	0	0	0	0
2.7381	11.527	-1.5008	-11.658	0	0	0	0
2.7316	11.502	-1.4438	-11.755	0	0	0	0
2.7192	11.468	-1.3937	-11.834	0	0	0	0
2.7031	11.431	-1.3475	-11.891	0	0	0	0
2.6863	11.402	-1.3011	-11.926	0	0	0	0
2.6716	11.386	-1.2501	-11.944	0	0	0	0
2.6601	11.384	-1.1899	-11.947	0	0	0	0
2.6511	11.393	-1.1171	-11.942	0	0	0	0
2.6419	11.411	-1.0291	-11.936	0	0	0	0
2.6291	11.434	-0.92484	-11.936	0	0	0	0
2.609	11.465	-0.80589	-11.95	0	0	0	0
2.5792	11.502	-0.67707	-11.987	0	0	0	0
2.5397	11.545	-0.54518	-12.048	0	0	0	0
2.4929	11.588	-0.41621	-12.134	0	0	0	0
2.4424	11.628	-0.29353	-12.238	0	0	0	0
2.3904	11.659	-0.17769	-12.351	0	0	0	0
2.3375	11.683	-0.067	-12.464	0	0	0	0
2.2838	11.702	0.041472	-12.569	0	0	0	0
2.2292	11.718	0.15014	-12.665	0	0	0	0
2.1749	11.734	0.25921	-12.754	0	0	0	0
2.1223	11.75	0.36639	-12.839	0	0	0	0
2.0731	11.765	0.46842	-12.925	0	0	0	0
2.0279	11.779	0.563	-13.012	0	0	0	0
1.9873	11.792	0.64964	-13.102	0.67853	-13.082	0	0
1.9513	11.81	0.72961	-13.195	0	0	0	0
1.9194	11.834	0.80525	-13.287	0	0	0	0
1.8888	11.865	0.87828	-13.377	0	0	0	0
1.8545	11.905	0.94849	-13.462	0	0	0	0
1.8113	11.952	1.014	-13.538	0	0	0	0
1.7558	12.009	1.0725	-13.604	0	0	0	0
1.688	12.076	1.1228	-13.659	0	0	0	0
1.6101	12.149	1.1649	-13.706	0	0	1.1851	-13.705
1.525	12.222	1.2001	-13.747	0	0	0	0
1.4358	12.292	1.2302	-13.784	0	0	0	0
1.346	12.353	1.2566	-13.818	0	0	0	0
1.26	12.402	1.2812	-13.852	0	0	0	0
1.1827	12.436	1.3059	-13.887	0	0	0	0
1.1184	12.455	1.3322	-13.929	0	0	0	0
1.07	12.459	1.3609	-13.983	0	0	0	0
1.0379	12.451	1.391	-14.055	0	0	0	0
1.0203	12.436	1.4212	-14.147	0	0	0	0
1.0138	12.423	1.4498	-14.256	0	0	0	0
1.0142	12.418	1.4755	-14.375	0	0	0	0
1.0174	12.425	1.4978	-14.493	0	0	0	0
1.0197	12.446	1.5163	-14.599	0	0	0	0
1.0184	12.478	1.5314	-14.683	0	0	0	0
1.0124	12.512	1.5439	-14.737	0	0	0	0
1.0015	12.538	1.5551	-14.759	0	0	0	0
0.9866	12.551	1.5667	-14.75	0	0	0	0
0.96954	12.544	1.5797	-14.719	0	0	0	0
0.95269	12.518	1.5931	-14.677	0	0	0	0
0.93811	12.474	1.6049	-14.635	0	0	0	0
0.92699	12.42	1.6123	-14.604	0	0	0	0
0.91969	12.365	1.6128	-14.586	0	0	0	0
0.91626	12.318	1.6047	-14.579	0	0	0	0
0.91687	12.28	1.5876	-14.578	0	0	0	0
0.92213	12.25	1.5628	-14.579	0	0	0	0
0.93301	12.221	1.5324	-14.579	0	0	0	0
0.95049	12.185	1.4995	-14.578	0	0	0	0
0.97525	12.136	1.4666	-14.577	0	0	0	0
1.0076	12.073	1.4354	-14.58	0	0	0	0
1.0476	11.995	1.4067	-14.59	0	0	0	0
1.0947	11.903	1.3808	-14.609	0	0	0	0
