## Supplementary material for "How to control unpredictable others in court-net sports": International match data: n7_6_4.txt

1.3848	12.617	-3.6864	-11.805	0	0	1.3977	12.621
1.3656	12.552	-3.699	-11.672	0	0	0	0
1.3431	12.457	-3.707	-11.574	0	0	0	0
1.3196	12.334	-3.7109	-11.51	0	0	0	0
1.2976	12.193	-3.7117	-11.477	0	0	0	0
1.2788	12.044	-3.7103	-11.468	0	0	0	0
1.2641	11.902	-3.7079	-11.475	0	0	0	0
1.254	11.776	-3.705	-11.489	0	0	0	0
1.2485	11.677	-3.7014	-11.503	0	0	0	0
1.2473	11.611	-3.6967	-11.511	0	0	0	0
1.2494	11.576	-3.691	-11.512	0	0	0	0
1.2537	11.569	-3.6855	-11.506	0	0	0	0
1.2597	11.579	-3.6823	-11.495	-3.6441	-11.471	0	0
1.2677	11.602	-3.6837	-11.479	0	0	0	0
1.2789	11.635	-3.6918	-11.46	0	0	0	0
1.2943	11.68	-3.709	-11.44	0	0	0	0
1.3144	11.741	-3.7376	-11.415	0	0	0	0
1.3389	11.82	-3.7788	-11.387	0	0	0	0
1.3669	11.916	-3.8326	-11.353	0	0	0	0
1.3972	12.026	-3.8969	-11.314	0	0	0	0
1.4288	12.142	-3.9684	-11.268	0	0	0	0
1.4609	12.256	-4.043	-11.218	0	0	0	0
1.493	12.358	-4.117	-11.166	0	0	0	0
1.5248	12.439	-4.1875	-11.114	0	0	0	0
1.5562	12.497	-4.2521	-11.065	0	0	0	0
1.5864	12.532	-4.3085	-11.024	0	0	0	0
1.6144	12.55	-4.355	-10.994	0	0	0	0
1.6398	12.555	-4.3909	-10.977	0	0	0	0
1.6636	12.552	-4.4165	-10.971	0	0	0	0
1.688	12.544	-4.4329	-10.975	0	0	0	0
1.7149	12.535	-4.4423	-10.985	0	0	0	0
1.7452	12.528	-4.4469	-10.999	0	0	0	0
1.778	12.526	-4.4487	-11.011	0	0	0	0
1.8125	12.531	-4.4495	-11.017	0	0	0	0
1.8479	12.538	-4.4509	-11.016	0	0	0	0
1.8831	12.538	-4.455	-11.008	0	0	0	0
1.9163	12.522	-4.4643	-10.994	0	0	-4.4455	-10.923
1.9464	12.483	-4.4805	-10.978	0	0	0	0
1.9727	12.42	-4.5048	-10.959	0	0	0	0
1.9949	12.342	-4.5368	-10.94	0	0	0	0
2.0123	12.263	-4.5743	-10.924	0	0	0	0
2.0243	12.196	-4.6137	-10.916	0	0	0	0
2.0314	12.147	-4.6512	-10.923	0	0	0	0
2.0354	12.118	-4.6832	-10.947	0	0	0	0
2.0392	12.105	-4.7073	-10.989	0	0	0	0
2.0467	12.108	-4.7225	-11.047	0	0	0	0
2.0617	12.124	-4.7289	-11.115	0	0	0	0
2.0877	12.154	-4.7278	-11.189	0	0	0	0
2.1272	12.195	-4.7214	-11.262	0	0	0	0
2.1801	12.245	-4.7118	-11.33	0	0	0	0
2.2438	12.299	-4.6999	-11.395	0	0	0	0
2.3138	12.355	-4.6858	-11.457	0	0	0	0
2.3854	12.408	-4.6686	-11.517	0	0	0	0
2.4551	12.456	-4.6466	-11.573	0	0	0	0
2.5218	12.493	-4.618	-11.625	0	0	0	0
2.5861	12.513	-4.5804	-11.671	0	0	0	0
2.6498	12.516	-4.5309	-11.708	0	0	0	0
2.715	12.508	-4.4665	-11.736	0	0	0	0
2.7837	12.495	-4.3856	-11.759	0	0	0	0
2.8584	12.48	-4.2891	-11.78	2.8029	12.393	0	0
2.9404	12.462	-4.181	-11.802	0	0	0	0
3.0284	12.436	-4.0668	-11.827	0	0	0	0
3.1189	12.394	-3.9518	-11.853	0	0	0	0
3.2078	12.333	-3.8402	-11.879	0	0	0	0
3.2922	12.255	-3.7341	-11.903	0	0	0	0
3.3713	12.165	-3.6332	-11.925	0	0	0	0
3.4457	12.071	-3.5359	-11.944	0	0	0	0
3.5164	11.983	-3.4414	-11.959	0	0	0	0
3.584	11.906	-3.3499	-11.97	0	0	0	0
3.6482	11.837	-3.2617	-11.975	0	0	0	0
3.7077	11.773	-3.1768	-11.976	0	0	0	0
3.7609	11.714	-3.0938	-11.971	0	0	0	0
3.8066	11.659	-3.0108	-11.961	0	0	0	0
3.8443	11.611	-2.9256	-11.945	0	0	0	0
3.8746	11.572	-2.836	-11.923	0	0	3.873	11.462
3.8989	11.544	-2.741	-11.893	0	0	0	0
3.9184	11.527	-2.6408	-11.857	0	0	0	0
3.9343	11.517	-2.5369	-11.817	0	0	0	0
3.9479	11.511	-2.4317	-11.778	0	0	0	0
3.9609	11.505	-2.3281	-11.744	0	0	0	0
3.9758	11.495	-2.2298	-11.719	0	0	0	0
3.9951	11.48	-2.1401	-11.704	0	0	0	0
4.0207	11.459	-2.062	-11.695	0	0	0	0
4.0528	11.437	-1.9969	-11.692	0	0	0	0
4.0892	11.416	-1.9452	-11.692	0	0	0	0
4.126	11.403	-1.9063	-11.693	0	0	0	0
4.159	11.398	-1.8785	-11.694	0	0	0	0
4.1841	11.403	-1.8577	-11.694	0	0	0	0
4.1981	11.419	-1.8376	-11.691	0	0	0	0
4.1991	11.447	-1.8108	-11.684	0	0	0	0
4.1875	11.487	-1.7699	-11.67	0	0	0	0
4.1659	11.537	-1.7098	-11.648	0	0	0	0
4.1377	11.59	-1.6283	-11.618	0	0	0	0
4.1055	11.641	-1.5256	-11.583	0	0	0	0
4.071	11.678	-1.404	-11.545	0	0	0	0
4.0343	11.692	-1.2678	-11.508	0	0	0	0
3.994	11.682	-1.1228	-11.474	0	0	0	0
3.9472	11.654	-0.97475	-11.443	0	0	0	0
3.8906	11.623	-0.82815	-11.415	0	0	0	0
3.8209	11.599	-0.6859	-11.389	0	0	0	0
3.7362	11.585	-0.5489	-11.364	0	0	0	0
3.6362	11.58	-0.4159	-11.338	0	0	0	0
3.522	11.584	-0.28429	-11.313	0	0	0	0
3.3953	11.598	-0.15122	-11.291	0	0	0	0
3.2585	11.624	-0.014789	-11.273	0	0	0	0
3.1142	11.662	0.12502	-11.261	0	0	0	0
2.9662	11.709	0.26682	-11.252	0	0	0	0
2.8187	11.762	0.40913	-11.245	0.4284	-11.155	0	0
2.6768	11.815	0.551	-11.239	0	0	0	0
2.5452	11.861	0.69129	-11.231	0	0	0	0
2.4272	11.894	0.82816	-11.222	0	0	0	0
2.3242	11.908	0.95937	-11.211	0	0	0	0
2.2352	11.907	1.0829	-11.199	0	0	0	0
2.1577	11.898	1.1972	-11.186	0	0	0	0
2.0885	11.896	1.3009	-11.172	0	0	0	0
2.0238	11.909	1.3933	-11.158	0	0	0	0
1.9599	11.943	1.4743	-11.143	0	0	0	0
1.894	11.996	1.545	-11.129	0	0	0	0
1.8243	12.064	1.6074	-11.115	0	0	0	0
1.7504	12.14	1.6632	-11.099	0	0	0	0
1.6727	12.215	1.7133	-11.081	0	0	0	0
1.5922	12.278	1.7576	-11.06	0	0	0	0
1.5111	12.321	1.7968	-11.039	0	0	1.8104	-10.993
1.4313	12.341	1.8322	-11.017	0	0	0	0
1.3542	12.341	1.8652	-10.997	0	0	0	0
1.2809	12.33	1.8965	-10.979	0	0	0	0
1.2128	12.313	1.9256	-10.962	0	0	0	0
1.1528	12.298	1.9508	-10.947	0	0	0	0
1.103	12.287	1.9706	-10.932	0	0	0	0
1.0643	12.283	1.9839	-10.918	0	0	0	0
1.0351	12.287	1.9901	-10.904	0	0	0	0
1.0136	12.298	1.9887	-10.892	0	0	0	0
0.99938	12.311	1.9786	-10.883	0	0	0	0
0.99299	12.322	1.9584	-10.877	0	0	0	0
0.99475	12.325	1.9282	-10.871	0	0	0	0
1.0034	12.32	1.8904	-10.864	0	0	0	0
1.0165	12.315	1.8496	-10.856	0	0	0	0
1.0313	12.319	1.8106	-10.846	0	0	0	0
1.0447	12.34	1.7766	-10.837	0	0	0	0
1.0538	12.378	1.7492	-10.832	0	0	0	0
1.0567	12.427	1.7283	-10.833	0	0	0	0
1.0532	12.479	1.7125	-10.843	0	0	0	0
1.045	12.525	1.6989	-10.862	0	0	0	0
1.0354	12.56	1.6829	-10.89	0.59669	7.1358	0	0
1.0277	12.584	1.6585	-10.926	0	0	0	0
1.0242	12.6	1.62	-10.964	0	0	0	0
1.0262	12.611	1.5644	-11.001	0	0	0	0
1.0339	12.621	1.4918	-11.033	0	0	0	0
1.0463	12.629	1.4054	-11.06	0	0	0	0
1.0614	12.633	1.3092	-11.083	0	0	0	0
1.076	12.634	1.207	-11.109	0	0	0	0
1.0878	12.631	1.1024	-11.143	0	0	0	0
1.0959	12.626	0.99859	-11.189	0	0	0	0
1.1011	12.62	0.89806	-11.245	0	0	0	0
1.1051	12.613	0.80261	-11.307	0	0	0	0
1.1101	12.6	0.71307	-11.37	0	0	0	0
1.1185	12.579	0.62922	-11.43	0	0	0	0
1.1321	12.548	0.55002	-11.487	0	0	0.67355	7.1502
1.152	12.506	0.47396	-11.546	0	0	0	0
1.1776	12.456	0.39944	-11.613	0	0	0	0
1.2078	12.406	0.32533	-11.692	0	0	0	0
1.2412	12.364	0.25172	-11.783	0	0	0	0
1.2759	12.331	0.1803	-11.879	0	0	0	0
1.3096	12.305	0.11392	-11.975	0	0	0	0
1.3403	12.282	0.055439	-12.065	0	0	0	0
1.3677	12.257	0.006471	-12.146	0	0	0	0
1.3924	12.23	-0.033683	-12.217	0	0	0	0
1.4153	12.205	-0.068256	-12.277	0	0	0	0
1.4367	12.187	-0.1023	-12.328	0	0	0	0
1.4576	12.186	-0.14178	-12.369	0	0	0	0
1.4798	12.207	-0.19249	-12.403	0	0	0	0
1.5043	12.255	-0.25867	-12.43	0	0	0	0
1.5301	12.332	-0.34131	-12.45	0	0	0	0
1.5545	12.434	-0.43687	-12.465	0	0	0	0
1.5734	12.547	-0.53807	-12.476	0	0	0	0
1.5832	12.659	-0.63672	-12.484	0	0	0	0
1.5812	12.758	-0.72649	-12.494	0	0	0	0
1.5666	12.839	-0.80449	-12.505	0	0	0	0
1.54	12.903	-0.87111	-12.516	0	0	0	0
1.5035	12.953	-0.92945	-12.524	0	0	0	0
1.4599	12.99	-0.98478	-12.527	0	0	0	0
1.4116	13.019	-1.0437	-12.52	0	0	0	0
1.3608	13.044	-1.1126	-12.502	0	0	0	0
1.3091	13.068	-1.1957	-12.469	0	0	0	0
1.2578	13.09	-1.2946	-12.421	0	0	0	0
1.2082	13.106	-1.4085	-12.36	0	0	0	0
1.1614	13.112	-1.5331	-12.288	0	0	0	0
1.119	13.103	-1.6617	-12.208	0	0	0	0
1.083	13.078	-1.7859	-12.127	0	0	0	0
1.0541	13.036	-1.8987	-12.05	-0.34756	-2.1489	0	0
1.0313	12.976	-1.9962	-11.982	0	0	0	0
1.0122	12.906	-2.0781	-11.926	0	0	0	0
0.99414	12.833	-2.1469	-11.882	0	0	0	0
0.97498	12.77	-2.2061	-11.85	0	0	0	0
0.95416	12.725	-2.26	-11.825	0	0	0	0
0.93277	12.7	-2.3119	-11.803	0	0	0	0
0.91243	12.697	-2.3645	-11.778	0	0	0	0
0.89385	12.711	-2.4191	-11.748	0	0	0	0
0.87637	12.742	-2.4759	-11.709	0	0	0	0
0.85835	12.789	-2.5341	-11.661	0	0	0	0
0.83824	12.851	-2.5926	-11.601	0	0	-0.46131	-2.0751
0.81549	12.924	-2.6498	-11.531	0	0	0	0
0.79071	13.004	-2.7034	-11.453	0	0	0	0
0.76487	13.087	-2.75	-11.372	0	0	0	0
0.73896	13.169	-2.7857	-11.294	0	0	0	0
0.7144	13.241	-2.8077	-11.228	0	0	0	0
0.69275	13.294	-2.8152	-11.183	0	0	0	0
0.67501	13.32	-2.8095	-11.166	0	0	0	0
0.66167	13.32	-2.7933	-11.178	0	0	0	0
0.65364	13.299	-2.7707	-11.216	0	0	0	0
0.65282	13.269	-2.7458	-11.268	0	0	0	0
0.662	13.241	-2.7225	-11.323	0	0	0	0
0.68444	13.221	-2.7033	-11.373	0	0	0	0
0.72302	13.212	-2.6891	-11.415	0	0	0	0
0.77929	13.213	-2.6793	-11.447	0	0	0	0
0.85312	13.222	-2.6721	-11.47	0	0	0	0
0.94288	13.238	-2.6655	-11.488	0	0	0	0
1.0455	13.259	-2.6571	-11.503	0	0	0	0
1.157	13.281	-2.6457	-11.517	0	0	0	0
1.2723	13.305	-2.6316	-11.53	0	0	0	0
1.3858	13.328	-2.6166	-11.541	0	0	0	0
1.4913	13.349	-2.6028	-11.551	0	0	0	0
1.5828	13.367	-2.5912	-11.56	0	0	0	0
1.6569	13.382	-2.582	-11.569	0	0	0	0
1.7125	13.392	-2.575	-11.578	0	0	0	0
