## Supplementary material for "How to control unpredictable others in court-net sports": International match data: n7_7_1.txt

-0.61212	-12.018	3.8571	10.471	0	0	-0.61255	-12.014
-0.60385	-11.952	3.8723	10.446	0	0	0	0
-0.59194	-11.897	3.8883	10.405	0	0	0	0
-0.57572	-11.86	3.9037	10.344	0	0	0	0
-0.55623	-11.846	3.9183	10.263	0	0	0	0
-0.53612	-11.851	3.9318	10.162	0	0	0	0
-0.51897	-11.871	3.9436	10.049	0	0	0	0
-0.50821	-11.896	3.9529	9.932	0	0	0	0
-0.50605	-11.92	3.9592	9.8222	0	0	0	0
-0.51264	-11.94	3.963	9.7265	0	0	0	0
-0.52615	-11.956	3.9661	9.6485	0	0	0	0
-0.54356	-11.974	3.9721	9.5907	0	0	0	0
-0.56152	-11.998	3.9856	9.5543	0	0	0	0
-0.57702	-12.03	4.0114	9.5344	0	0	0	0
-0.58825	-12.073	4.0526	9.5196	0	0	0	0
-0.59502	-12.123	4.1106	9.498	0	0	0	0
-0.59825	-12.179	4.1856	9.4662	0	0	0	0
-0.59909	-12.238	4.2772	9.429	0	0	0	0
-0.59859	-12.301	4.3827	9.3916	0	0	0	0
-0.59753	-12.369	4.4971	9.3543	0	0	0	0
-0.59622	-12.445	4.6129	9.3152	0	0	0	0
-0.59412	-12.528	4.7229	9.2745	0	0	0	0
-0.58985	-12.617	4.8219	9.2356	0.86074	1.6331	0	0
-0.5819	-12.71	4.9063	9.203	0	0	0	0
-0.5696	-12.799	4.9744	9.1791	0	0	0	0
-0.55358	-12.881	5.0273	9.1649	0	0	0	0
-0.53576	-12.95	5.0682	9.1608	0	0	0	0
-0.51868	-13.005	5.1008	9.1666	0	0	0	0
-0.50466	-13.045	5.1277	9.1798	0	0	0	0
-0.49497	-13.072	5.1508	9.1949	0	0	0	0
-0.48969	-13.087	5.1714	9.2048	0	0	0	0
-0.48795	-13.091	5.1906	9.2041	0	0	0	0
-0.48842	-13.089	5.2094	9.1925	0	0	0	0
-0.49002	-13.083	5.229	9.1745	0	0	0	0
-0.49222	-13.081	5.2506	9.1576	0	0	0	0
-0.49508	-13.087	5.275	9.1499	0	0	0	0
-0.49887	-13.105	5.3028	9.157	0	0	0	0
-0.50363	-13.134	5.3328	9.1779	0	0	1.8476	1.2994
-0.50859	-13.173	5.3613	9.2055	0	0	0	0
-0.51211	-13.217	5.3839	9.2317	0	0	0	0
-0.51237	-13.26	5.3974	9.251	0	0	0	0
-0.50833	-13.297	5.4005	9.2603	0	0	0	0
-0.50045	-13.324	5.3936	9.2581	0	0	0	0
-0.49126	-13.341	5.3782	9.2424	0	0	0	0
-0.48564	-13.346	5.357	9.2103	0	0	0	0
-0.49026	-13.34	5.3334	9.1588	0	0	0	0
-0.51194	-13.324	5.3104	9.0902	0	0	0	0
-0.556	-13.299	5.2904	9.0126	0	0	0	0
-0.625	-13.269	5.2739	8.9389	0	0	0	0
-0.71828	-13.238	5.2597	8.8839	0	0	0	0
-0.83177	-13.21	5.245	8.8602	0	0	0	0
-0.95848	-13.19	5.2257	8.8734	0	0	0	0
-1.0904	-13.178	5.1975	8.9212	0	0	0	0
-1.2206	-13.173	5.1565	8.9957	0	0	0	0
-1.3446	-13.172	5.1005	9.0856	0	0	0	0
-1.4601	-13.172	5.0296	9.1794	0	0	0	0
-1.5672	-13.171	4.945	9.2673	-0.094605	-3.6533	0	0
-1.6675	-13.169	4.8496	9.3441	0	0	0	0
-1.7621	-13.172	4.7479	9.4104	0	0	0	0
-1.8507	-13.184	4.6454	9.4698	0	0	0	0
-1.9312	-13.205	4.548	9.526	0	0	0	0
-2.0006	-13.231	4.459	9.5806	0	0	0	0
-2.0556	-13.257	4.379	9.6333	0	0	0	0
-2.0946	-13.279	4.305	9.6822	0	0	0	0
-2.1182	-13.295	4.2322	9.7272	0	0	0	0
-2.129	-13.306	4.1559	9.7724	0	0	0	0
-2.1307	-13.311	4.0731	9.8251	0	0	0	0
-2.128	-13.311	3.9825	9.8925	0	0	0	0
-2.126	-13.307	3.8848	9.9789	0	0	0	0
-2.1298	-13.298	3.7817	10.084	0	0	-2.1217	-13.3
-2.1433	-13.285	3.676	10.202	0	0	0	0
-2.1689	-13.269	3.5712	10.322	0	0	0	0
-2.2071	-13.254	3.4709	10.438	0	0	0	0
-2.2553	-13.242	3.3779	10.546	0	0	0	0
-2.3095	-13.238	3.2937	10.645	0	0	0	0
-2.3648	-13.242	3.2187	10.733	0	0	0	0
-2.4163	-13.256	3.1514	10.806	0	0	0	0
-2.4607	-13.278	3.0894	10.859	0	0	0	0
-2.4965	-13.304	3.0286	10.895	0	0	0	0
-2.524	-13.33	2.9653	10.918	0	0	0	0
-2.5452	-13.353	2.8978	10.937	0	0	0	0
-2.5629	-13.374	2.8287	10.96	0	0	0	0
-2.5799	-13.396	2.7624	10.99	0	0	0	0
-2.5974	-13.423	2.7028	11.024	0	0	0	0
-2.6148	-13.457	2.6506	11.058	0	0	0	0
-2.6302	-13.5	2.6043	11.089	0	0	0	0
-2.6404	-13.546	2.5605	11.12	0	0	0	0
-2.6418	-13.592	2.5146	11.157	0	0	0	0
-2.6316	-13.632	2.4633	11.209	0	0	0	0
-2.608	-13.661	2.4047	11.279	0	0	0	0
-2.57	-13.678	2.3387	11.366	0	0	0	0
-2.517	-13.686	2.2663	11.46	0	0	0	0
-2.4488	-13.688	2.1891	11.543	0	0	0	0
-2.3667	-13.69	2.1091	11.604	0	0	0	0
-2.2739	-13.697	2.0284	11.633	0	0	0	0
-2.1741	-13.712	1.9501	11.629	0	0	0	0
-2.0705	-13.736	1.8781	11.597	0	0	0	0
-1.9655	-13.766	1.8163	11.549	0	0	0	0
-1.8609	-13.797	1.7667	11.496	0	0	0	0
-1.758	-13.821	1.7287	11.443	1.7284	11.452	0	0
-1.6583	-13.836	1.7007	11.394	0	0	0	0
-1.5638	-13.842	1.6805	11.351	0	0	0	0
-1.4766	-13.841	1.6667	11.316	0	0	0	0
-1.3987	-13.836	1.6582	11.291	0	0	0	0
-1.3312	-13.83	1.6539	11.275	0	0	0	0
-1.2742	-13.824	1.6523	11.266	0	0	0	0
-1.2262	-13.815	1.6523	11.261	0	0	0	0
-1.1842	-13.803	1.653	11.258	0	0	0	0
-1.1447	-13.785	1.6539	11.26	0	0	0	0
-1.1049	-13.763	1.655	11.266	0	0	0	0
-1.064	-13.74	1.6564	11.281	0	0	1.6506	11.241
-1.023	-13.72	1.6585	11.309	0	0	0	0
-0.98354	-13.707	1.6616	11.353	0	0	0	0
-0.9467	-13.702	1.6661	11.414	0	0	0	0
-0.91308	-13.704	1.6717	11.486	0	0	0	0
-0.88298	-13.713	1.6781	11.556	0	0	0	0
-0.85646	-13.724	1.6845	11.604	0	0	0	0
-0.83303	-13.734	1.691	11.617	0	0	0	0
-0.81152	-13.742	1.6977	11.595	0	0	0	0
-0.79025	-13.745	1.7048	11.546	0	0	0	0
-0.76777	-13.743	1.7114	11.483	0	0	0	0
-0.74414	-13.736	1.7164	11.419	0	0	0	0
-0.72187	-13.722	1.7196	11.36	0	0	0	0
-0.70587	-13.701	1.722	11.312	0	0	0	0
-0.7023	-13.675	1.7248	11.274	0	0	0	0
-0.71701	-13.645	1.729	11.244	0	0	0	0
-0.75432	-13.614	1.7347	11.223	0	0	0	0
-0.81592	-13.585	1.7407	11.212	0	0	0	0
-0.90005	-13.566	1.7462	11.214	0	0	0	0
-1.0015	-13.56	1.7512	11.23	0	0	0	0
-1.1132	-13.566	1.7569	11.262	0	0	0	0
-1.2294	-13.578	1.7647	11.309	0	0	0	0
-1.3473	-13.592	1.7762	11.376	0	0	0	0
-1.4676	-13.601	1.7931	11.463	0	0	0	0
-1.5925	-13.606	1.8166	11.566	0	0	0	0
-1.7237	-13.609	1.8472	11.677	0	0	0	0
-1.8605	-13.614	1.884	11.783	0	0	0	0
-2.0002	-13.625	1.9258	11.873	0	0	0	0
-2.1393	-13.646	1.9697	11.937	0	0	0	0
-2.2745	-13.678	2.0116	11.972	0	0	0	0
-2.403	-13.72	2.0471	11.985	-2.45	-13.689	0	0
-2.5229	-13.767	2.0737	11.985	0	0	0	0
-2.6335	-13.812	2.0914	11.981	0	0	0	0
-2.7343	-13.852	2.1024	11.979	0	0	0	0
-2.8247	-13.888	2.1087	11.983	0	0	0	0
-2.9042	-13.918	2.1125	11.998	0	0	0	0
-2.9733	-13.943	2.1148	12.029	0	0	0	0
-3.0328	-13.963	2.1156	12.082	0	0	0	0
-3.0844	-13.977	2.114	12.157	0	0	0	0
-3.1294	-13.987	2.108	12.252	0	0	0	0
-3.1691	-13.993	2.0964	12.353	0	0	-3.1735	-13.953
-3.2046	-13.997	2.0788	12.444	0	0	0	0
-3.237	-13.999	2.0553	12.507	0	0	0	0
-3.2671	-14	2.0271	12.537	0	0	0	0
-3.2952	-13.999	1.9965	12.535	0	0	0	0
-3.3204	-13.997	1.9667	12.511	0	0	0	0
-3.3405	-13.993	1.9406	12.473	0	0	0	0
-3.3522	-13.989	1.9204	12.428	0	0	0	0
-3.3524	-13.985	1.9067	12.379	0	0	0	0
-3.3405	-13.985	1.899	12.331	0	0	0	0
-3.3187	-13.992	1.8957	12.282	0	0	0	0
-3.2919	-14.011	1.895	12.23	0	0	0	0
-3.2655	-14.043	1.8968	12.173	0	0	0	0
-3.2433	-14.085	1.903	12.115	0	0	0	0
-3.2278	-14.133	1.9168	12.062	0	0	0	0
-3.2192	-14.179	1.9424	12.024	0	0	0	0
-3.2154	-14.216	1.9837	12.004	0	0	0	0
-3.2117	-14.239	2.043	12.005	0	0	0	0
-3.202	-14.247	2.1207	12.023	0	0	0	0
-3.1798	-14.24	2.2149	12.055	0	0	0	0
-3.1402	-14.219	2.3211	12.095	0	0	0	0
-3.0812	-14.187	2.4334	12.133	0	0	0	0
-3.0033	-14.147	2.5456	12.162	0	0	0	0
-2.9093	-14.102	2.6529	12.176	0	0	0	0
-2.8032	-14.056	2.7524	12.176	0	0	0	0
-2.6891	-14.01	2.8429	12.169	0	0	0	0
-2.5707	-13.966	2.9244	12.159	0	0	0	0
-2.4509	-13.926	2.9986	12.151	0	0	0	0
-2.3323	-13.888	3.0686	12.15	0	0	0	0
-2.2163	-13.852	3.1376	12.16	0	0	0	0
-2.1027	-13.817	3.2071	12.184	0	0	0	0
-1.99	-13.781	3.2766	12.218	0	0	0	0
-1.8761	-13.746	3.3442	12.252	0	0	0	0
-1.7595	-13.712	3.4091	12.278	0	0	0	0
-1.64	-13.68	3.4712	12.293	0	0	0	0
-1.5185	-13.652	3.5321	12.301	0	0	0	0
-1.3969	-13.629	3.5939	12.305	0	0	0	0
-1.2787	-13.615	3.658	12.311	0	0	0	0
-1.1692	-13.608	3.7258	12.318	3.6719	12.252	0	0
-1.0738	-13.609	3.7971	12.326	0	0	0	0
-0.99638	-13.615	3.8702	12.334	0	0	0	0
-0.93774	-13.625	3.9417	12.34	0	0	0	0
-0.89593	-13.636	4.0073	12.338	0	0	0	0
-0.86733	-13.647	4.0634	12.325	0	0	0	0
-0.84801	-13.657	4.1082	12.296	0	0	0	0
-0.83478	-13.665	4.142	12.251	0	0	0	0
-0.82537	-13.67	4.1667	12.201	0	0	0	0
-0.81792	-13.67	4.1845	12.158	0	0	0	0
-0.81061	-13.667	4.1976	12.131	0	0	0	0
-0.80176	-13.661	4.2072	12.125	0	0	0	0
-0.79039	-13.652	4.2138	12.136	0	0	0	0
-0.7767	-13.642	4.2174	12.158	0	0	0	0
-0.76223	-13.629	4.2186	12.182	0	0	0	0
-0.74908	-13.613	4.2183	12.203	0	0	0	0
-0.73877	-13.593	4.2182	12.218	0	0	0	0
-0.73189	-13.568	4.2204	12.227	0	0	4.1909	12.186
-0.72847	-13.54	4.227	12.233	0	0	0	0
-0.72829	-13.512	4.2391	12.238	0	0	0	0
-0.73073	-13.486	4.2556	12.245	0	0	0	0
-0.73454	-13.466	4.2736	12.255	0	0	0	0
-0.73806	-13.451	4.29	12.271	0	0	0	0
-0.73993	-13.443	4.3032	12.293	0	0	0	0
-0.73979	-13.441	4.3129	12.32	0	0	0	0
-0.73867	-13.443	4.3204	12.35	0	0	0	0
-0.73922	-13.448	4.3275	12.377	0	0	0	0
-0.74569	-13.452	4.3356	12.399	0	0	0	0
-0.76367	-13.451	4.3446	12.413	0	0	0	0
-0.79899	-13.444	4.3531	12.421	0	0	0	0
-0.85589	-13.429	4.3583	12.424	0	0	0	0
-0.935	-13.408	4.3562	12.423	0	0	0	0
-1.0326	-13.387	4.3422	12.418	0	0	0	0
-1.1423	-13.374	4.3115	12.412	0	0	0	0
-1.2572	-13.374	4.2609	12.405	0	0	0	0
-1.3717	-13.389	4.1892	12.4	0	0	0	0
-1.4811	-13.416	4.0983	12.399	0	0	0	0
-1.5825	-13.452	3.9923	12.403	0	0	0	0
-1.6742	-13.491	3.8779	12.414	0	0	0	0
-1.7568	-13.531	3.7627	12.432	0	0	0	0
-1.8325	-13.568	3.6529	12.455	0	0	0	0
-1.9049	-13.602	3.5521	12.479	0	0	0	0
-1.9783	-13.63	3.4616	12.498	-1.9316	-13.661	0	0
-2.0564	-13.653	3.3806	12.505	0	0	0	0
-2.142	-13.672	3.3065	12.496	0	0	0	0
-2.2358	-13.691	3.237	12.471	0	0	0	0
-2.3367	-13.709	3.1716	12.435	0	0	0	0
-2.4411	-13.727	3.1114	12.396	0	0	0	0
-2.5443	-13.746	3.0567	12.361	0	0	0	0
-2.6409	-13.765	3.0061	12.332	0	0	0	0
-2.7266	-13.784	2.9576	12.311	0	0	0	0
-2.7988	-13.8	2.9086	12.299	0	0	0	0
-2.8569	-13.811	2.857	12.298	0	0	0	0
-2.9021	-13.817	2.8009	12.31	0	0	0	0
-2.9371	-13.817	2.7398	12.338	0	0	0	0
-2.9657	-13.812	2.6748	12.384	0	0	0	0
-2.992	-13.803	2.608	12.445	0	0	0	0
-3.019	-13.79	2.5415	12.515	0	0	0	0
-3.0493	-13.774	2.4775	12.583	0	0	0	0
-3.0847	-13.756	2.4177	12.642	0	0	-3.042	-13.733
-3.1262	-13.738	2.3629	12.685	0	0	0	0
-3.1727	-13.725	2.3126	12.707	0	0	0	0
-3.2213	-13.722	2.2653	12.707	0	0	0	0
-3.2686	-13.732	2.2205	12.687	0	0	0	0
-3.3121	-13.756	2.1794	12.656	0	0	0	0
-3.3508	-13.793	2.1434	12.628	0	0	0	0
-3.384	-13.838	2.1134	12.612	0	0	0	0
-3.4125	-13.888	2.0898	12.61	0	0	0	0
-3.4387	-13.942	2.0733	12.619	0	0	0	0
-3.4654	-13.998	2.0647	12.633	0	0	0	0
-3.4948	-14.054	2.0662	12.65	0	0	0	0
-3.5275	-14.104	2.081	12.667	0	0	0	0
-3.5622	-14.144	2.1122	12.684	0	0	0	0
-3.5965	-14.172	2.1608	12.699	0	0	0	0
-3.6273	-14.188	2.2238	12.71	0	0	0	0
-3.6504	-14.195	2.2957	12.719	0	0	0	0
-3.6607	-14.192	2.3707	12.728	0	0	0	0
-3.6535	-14.183	2.4445	12.738	0	0	0	0
-3.6253	-14.168	2.5142	12.75	0	0	0	0
-3.5752	-14.148	2.5786	12.764	0	0	0	0
-3.5048	-14.125	2.6387	12.777	0	0	0	0
-3.4184	-14.098	2.6982	12.786	0	0	0	0
-3.3214	-14.068	2.7624	12.79	0	0	0	0
-3.2192	-14.035	2.8357	12.782	0	0	0	0
-3.1159	-13.997	2.9189	12.759	0	0	0	0
-3.0139	-13.956	3.0091	12.715	0	0	0	0
-2.9134	-13.915	3.1013	12.65	0	0	0	0
-2.8134	-13.878	3.1897	12.57	3.1833	12.481	0	0
-2.7135	-13.847	3.2685	12.48	0	0	0	0
-2.6143	-13.823	3.3325	12.386	0	0	0	0
-2.5176	-13.808	3.379	12.289	0	0	0	0
-2.4255	-13.799	3.4093	12.195	0	0	0	0
-2.3395	-13.794	3.4274	12.111	0	0	0	0
-2.2598	-13.789	3.4382	12.049	0	0	0	0
-2.1854	-13.781	3.4458	12.019	0	0	0	0
-2.1142	-13.766	3.4527	12.022	0	0	0	0
-2.0439	-13.744	3.4608	12.055	0	0	0	0
-1.9729	-13.71	3.4718	12.106	0	0	0	0
-1.9012	-13.666	3.4879	12.161	0	0	0	0
-1.8305	-13.614	3.5117	12.211	0	0	3.4697	12.205
-1.7626	-13.56	3.5447	12.252	0	0	0	0
-1.6988	-13.513	3.587	12.285	0	0	0	0
-1.6397	-13.476	3.6369	12.313	0	0	0	0
-1.5862	-13.453	3.6909	12.337	0	0	0	0
-1.5395	-13.44	3.7442	12.358	0	0	0	0
-1.5013	-13.433	3.7915	12.372	0	0	0	0
-1.4722	-13.426	3.8293	12.374	0	0	0	0
-1.4502	-13.414	3.8566	12.358	0	0	0	0
-1.4312	-13.392	3.8745	12.325	0	0	0	0
-1.4099	-13.355	3.886	12.282	0	0	0	0
-1.3802	-13.304	3.8945	12.234	0	0	0	0
-1.3361	-13.242	3.9035	12.186	0	0	0	0
-1.2721	-13.174	3.9153	12.138	0	0	0	0
-1.1843	-13.109	3.9302	12.086	0	0	0	0
-1.0722	-13.056	3.9461	12.033	0	0	0	0
-0.93979	-13.022	3.9583	11.981	0	0	0	0
-0.79375	-13.012	3.9607	11.936	0	0	0	0
-0.64208	-13.024	3.9472	11.904	0	0	0	0
-0.49176	-13.057	3.9141	11.888	0	0	0	0
-0.34681	-13.105	3.8614	11.889	0	0	0	0
-0.20684	-13.161	3.7919	11.907	0	0	0	0
-0.067586	-13.22	3.7091	11.936	0	0	0	0
0.076233	-13.281	3.6163	11.969	0	0	0	0
0.22799	-13.344	3.5164	12	0	0	0	0
0.38813	-13.413	3.4127	12.024	0	0	0	0
0.55444	-13.491	3.3085	12.041	0	0	0	0
0.72294	-13.575	3.2069	12.055	0	0	0	0
0.88919	-13.661	3.1103	12.069	0.90906	-13.672	0	0
1.0494	-13.744	3.0198	12.083	0	0	0	0
1.2008	-13.819	2.9359	12.096	0	0	0	0
1.342	-13.887	2.8577	12.111	0	0	0	0
1.4727	-13.948	2.7837	12.127	0	0	0	0
1.593	-14.006	2.711	12.148	0	0	0	0
1.7034	-14.061	2.6359	12.178	0	0	0	0
1.8054	-14.111	2.5548	12.216	0	0	0	0
1.9001	-14.154	2.465	12.259	0	0	0	0
1.9881	-14.19	2.3646	12.299	0	0	0	0
2.069	-14.218	2.2522	12.332	0	0	0	0
2.1416	-14.24	2.1285	12.36	0	0	0	0
2.2042	-14.255	1.9971	12.387	0	0	0	0
2.2558	-14.264	1.8634	12.415	0	0	0	0
2.297	-14.267	1.7326	12.445	0	0	0	0
2.3305	-14.263	1.6092	12.476	0	0	2.3232	-14.215
2.3608	-14.25	1.4959	12.508	0	0	0	0
2.392	-14.228	1.3949	12.546	0	0	0	0
2.4262	-14.199	1.3085	12.59	0	0	0	0
2.4626	-14.166	1.2376	12.639	0	0	0	0
2.4996	-14.135	1.1821	12.689	0	0	0	0
2.536	-14.109	1.1402	12.732	0	0	0	0
2.5713	-14.088	1.1084	12.766	0	0	0	0
2.6046	-14.073	1.0802	12.792	0	0	0	0
2.635	-14.064	1.0469	12.813	0	0	0	0
2.6619	-14.059	0.99909	12.834	0	0	0	0
2.6852	-14.056	0.92987	12.857	0	0	0	0
2.7043	-14.054	0.83679	12.883	0	0	0	0
2.7169	-14.051	0.72208	12.907	0	0	0	0
2.7191	-14.045	0.59115	12.921	0	0	0	0
2.7063	-14.037	0.45046	12.923	0	0	0	0
2.6742	-14.025	0.30516	12.915	0	0	0	0
2.6211	-14.011	0.15718	12.901	0	0	0	0
2.5486	-13.996	0.005828	12.882	0	0	0	0
2.4618	-13.982	-0.14939	12.859	0	0	0	0
2.3677	-13.972	-0.30638	12.835	0	0	0	0
2.2734	-13.966	-0.46104	12.814	0	0	0	0
2.1833	-13.964	-0.60994	12.805	0	0	0	0
2.099	-13.964	-0.75313	12.814	0	0	0	0
2.0194	-13.962	-0.89515	12.85	0	0	0	0
1.9422	-13.956	-1.0431	12.917	0	0	0	0
1.8648	-13.942	-1.2024	13.01	0	0	0	0
1.7854	-13.916	-1.3734	13.112	0	0	0	0
1.704	-13.877	-1.5512	13.203	0	0	0	0
1.6223	-13.824	-1.7285	13.265	0	0	0	0
1.5426	-13.761	-1.8994	13.295	0	0	0	0
1.4672	-13.694	-2.0595	13.299	0	0	0	0
1.397	-13.629	-2.206	13.29	0	0	0	0
1.3319	-13.57	-2.3387	13.284	-2.3556	13.104	0	0
1.2711	-13.516	-2.46	13.29	0	0	0	0
1.2129	-13.466	-2.573	13.311	0	0	0	0
1.1557	-13.419	-2.6801	13.342	0	0	0	0
1.0989	-13.376	-2.7825	13.379	0	0	0	0
1.0429	-13.336	-2.8807	13.416	0	0	0	0
0.98878	-13.296	-2.974	13.454	0	0	0	0
0.93766	-13.253	-3.0611	13.492	0	0	0	0
0.89017	-13.204	-3.1406	13.53	0	0	-3.1319	13.473
0.84675	-13.149	-3.2118	13.567	0	0	0	0
0.80735	-13.089	-3.274	13.6	0	0	0	0
0.77117	-13.029	-3.327	13.63	0	0	0	0
0.73706	-12.978	-3.3716	13.658	0	0	0	0
0.70384	-12.939	-3.4105	13.688	0	0	0	0
0.6705	-12.916	-3.4473	13.722	0	0	0	0
0.63639	-12.906	-3.4845	13.763	0	0	0	0
0.60167	-12.909	-3.5227	13.81	0	0	0	0
0.5673	-12.92	-3.5617	13.86	0	0	0	0
0.5345	-12.938	-3.6016	13.906	0	0	0	0
0.50405	-12.958	-3.6429	13.947	0	0	0	0
0.47622	-12.974	-3.6854	13.98	0	0	0	0
0.45146	-12.98	-3.7281	14.009	0	0	0	0
0.43102	-12.972	-3.7684	14.035	0	0	0	0
0.41721	-12.947	-3.8031	14.058	0	0	0	0
0.41303	-12.907	-3.8307	14.081	0	0	0	0
0.42156	-12.853	-3.8511	14.107	0	0	0	0
0.44501	-12.791	-3.8647	14.132	0	0	0	0
0.48381	-12.726	-3.8717	14.153	0	0	0	0
0.53616	-12.66	-3.8722	14.168	0	0	0	0
0.59813	-12.594	-3.8661	14.177	0	0	0	0
0.66473	-12.528	-3.8532	14.186	0	0	0	0
0.7315	-12.462	-3.8327	14.201	0	0	0	0
0.79576	-12.396	-3.8032	14.224	0	0	0	0
0.8572	-12.326	-3.7623	14.256	0	0	0	0
0.91754	-12.25	-3.7068	14.294	0	0	0	0
0.9797	-12.167	-3.6352	14.329	0	0	0	0
1.0465	-12.075	-3.5485	14.354	0	0	0	0
1.1193	-11.976	-3.4512	14.368	0	0	0	0
1.1976	-11.872	-3.3505	14.376	0	0	0	0
1.2797	-11.767	-3.2523	14.379	1.2448	-11.752	0	0
1.3632	-11.668	-3.1579	14.376	0	0	0	0
1.4454	-11.579	-3.0641	14.361	0	0	0	0
1.5241	-11.505	-2.9653	14.33	0	0	0	0
1.5987	-11.446	-2.8569	14.282	0	0	0	0
1.6697	-11.399	-2.736	14.225	0	0	0	0
1.7372	-11.361	-2.6034	14.164	0	0	0	0
1.7998	-11.326	-2.4632	14.103	0	0	1.8004	-11.302
1.8557	-11.293	-2.321	14.044	0	0	0	0
1.9033	-11.26	-2.1818	13.986	0	0	0	0
1.9418	-11.228	-2.0503	13.927	0	0	0	0
1.9722	-11.195	-1.9305	13.867	0	0	0	0
1.9967	-11.164	-1.8262	13.809	0	0	0	0
2.0175	-11.133	-1.7392	13.752	0	0	0	0
2.036	-11.103	-1.6687	13.698	0	0	0	0
2.0529	-11.071	-1.6106	13.648	0	0	0	0
2.0687	-11.038	-1.5583	13.598	0	0	0	0
2.0844	-11.005	-1.5042	13.546	0	0	0	0
2.1014	-10.977	-1.4404	13.49	0	0	0	0
2.1206	-10.953	-1.3601	13.428	0	0	0	0
2.142	-10.93	-1.2582	13.361	0	0	0	0
2.1639	-10.901	-1.1334	13.292	0	0	0	0
2.1831	-10.867	-0.98894	13.222	0	0	0	0
2.1954	-10.833	-0.83137	13.154	0	0	0	0
2.1954	-10.804	-0.66808	13.087	0	0	0	0
2.178	-10.788	-0.5055	13.017	0	0	0	0
2.1398	-10.787	-0.34844	12.941	0	0	0	0
2.08	-10.802	-0.20016	12.859	0	0	0	0
2.0011	-10.834	-0.062585	12.779	0	0	0	0
1.9094	-10.882	0.063303	12.705	0	0	0	0
1.8127	-10.943	0.1774	12.641	0	0	0	0
1.7172	-11.011	0.28126	12.586	0	0	0	0
1.6255	-11.077	0.37861	12.54	0	0	0	0
1.5377	-11.132	0.47468	12.497	0	0	0	0
1.4531	-11.174	0.57457	12.45	0	0	0	0
1.3704	-11.205	0.68088	12.391	0	0	0	0
1.2887	-11.234	0.7927	12.318	0	0	0	0
1.2078	-11.269	0.90668	12.235	0.88877	12.055	0	0
1.1281	-11.315	1.0186	12.142	0	0	0	0
1.0496	-11.374	1.1245	12.039	0	0	0	0
0.97228	-11.442	1.2212	11.933	0	0	0	0
0.89602	-11.518	1.3074	11.832	0	0	0	0
0.82094	-11.595	1.3829	11.75	0	0	0	0
0.74761	-11.669	1.4488	11.697	0	0	0	0
0.67718	-11.737	1.5067	11.673	0	0	0	0
0.61073	-11.797	1.5585	11.674	0	0	0	0
0.54862	-11.85	1.6064	11.69	0	0	0	0
0.49041	-11.896	1.6537	11.714	0	0	0	0
0.43503	-11.938	1.7029	11.738	0	0	0	0
0.38043	-11.975	1.755	11.761	0	0	0	0
0.32348	-12.007	1.8098	11.783	0	0	0	0
0.26138	-12.036	1.8668	11.805	0	0	1.8422	11.756
0.19375	-12.062	1.9249	11.826	0	0	0	0
0.12313	-12.088	1.9825	11.848	0	0	0	0
0.053713	-12.116	2.0368	11.869	0	0	0	0
-0.010475	-12.146	2.0851	11.892	0	0	0	0
-0.06696	-12.178	2.1261	11.92	0	0	0	0
-0.11542	-12.211	2.1592	11.958	0	0	0	0
-0.15785	-12.243	2.185	12.001	0	0	0	0
-0.19813	-12.273	2.2051	12.035	0	0	0	0
-0.24118	-12.303	2.2214	12.04	0	0	0	0
-0.292	-12.333	2.2341	12.007	0	0	0	0
-0.35446	-12.362	2.2425	11.936	0	0	0	0
-0.42989	-12.386	2.2454	11.838	0	0	0	0
-0.51632	-12.404	2.243	11.726	0	0	0	0
-0.60927	-12.415	2.2367	11.616	0	0	0	0
-0.703	-12.422	2.2276	11.519	0	0	0	0
-0.79174	-12.429	2.2158	11.448	0	0	0	0
-0.87056	-12.437	2.2	11.408	0	0	0	0
-0.93576	-12.444	2.1776	11.401	0	0	0	0
-0.98493	-12.444	2.1461	11.427	0	0	0	0
-1.0175	-12.434	2.1035	11.481	0	0	0	0
-1.0357	-12.41	2.0485	11.554	0	0	0	0
-1.0436	-12.373	1.9809	11.635	0	0	0	0
-1.0452	-12.327	1.9017	11.716	0	0	0	0
-1.0432	-12.274	1.8143	11.788	0	0	0	0
-1.04	-12.216	1.7243	11.846	0	0	0	0
-1.038	-12.15	1.6376	11.893	0	0	0	0
-1.0389	-12.074	1.5586	11.932	0	0	0	0
-1.0431	-11.985	1.4896	11.974	-1.0068	-12.029	0	0
-1.0489	-11.886	1.4311	12.021	0	0	0	0
-1.0534	-11.779	1.3823	12.073	0	0	0	0
-1.0526	-11.67	1.3426	12.126	0	0	0	0
-1.0443	-11.559	1.3111	12.178	0	0	0	0
-1.0284	-11.45	1.2858	12.227	0	0	0	0
-1.0059	-11.342	1.2647	12.275	0	0	0	0
-0.97802	-11.234	1.246	12.323	0	0	0	0
-0.94638	-11.128	1.2284	12.373	0	0	0	0
-0.91325	-11.024	1.2107	12.427	0	0	0	0
-0.8811	-10.924	1.1923	12.482	0	0	0	0
-0.85213	-10.831	1.1729	12.534	0	0	0	0
-0.82832	-10.748	1.1526	12.58	0	0	0	0
-0.81113	-10.679	1.1312	12.619	0	0	0	0
-0.80102	-10.627	1.1086	12.655	0	0	0	0
-0.79733	-10.589	1.0848	12.696	0	0	0	0
-0.79882	-10.564	1.0601	12.747	0	0	-0.79538	-10.529
-0.80412	-10.545	1.0352	12.806	0	0	0	0
-0.81186	-10.527	1.011	12.87	0	0	0	0
-0.82082	-10.508	0.98741	12.933	0	0	0	0
-0.83012	-10.484	0.96395	12.989	0	0	0	0
-0.83919	-10.456	0.94114	13.036	0	0	0	0
-0.84735	-10.426	0.92096	13.072	0	0	0	0
-0.85364	-10.399	0.9058	13.096	0	0	0	0
-0.85704	-10.38	0.89701	13.112	0	0	0	0
-0.85703	-10.371	0.8944	13.122	0	0	0	0
-0.8535	-10.369	0.89664	13.128	0	0	0	0
-0.84657	-10.369	0.9018	13.131	0	0	0	0
-0.8367	-10.366	0.90869	13.129	0	0	0	0
-0.82524	-10.358	0.91848	13.12	0	0	0	0
-0.8142	-10.345	0.93522	13.098	0	0	0	0
-0.80513	-10.334	0.96383	13.061	0	0	0	0
-0.79856	-10.331	1.007	13.003	0	0	0	0
-0.79418	-10.339	1.0637	12.925	0	0	0	0
-0.79132	-10.36	1.13	12.831	0	0	0	0
-0.78912	-10.391	1.2015	12.729	0	0	0	0
-0.78649	-10.427	1.2743	12.624	0	0	0	0
-0.78232	-10.47	1.346	12.52	0	0	0	0
-0.77591	-10.519	1.4156	12.415	0	0	0	0
-0.76733	-10.575	1.4842	12.313	0	0	0	0
-0.75761	-10.642	1.5539	12.215	0	0	0	0
-0.74837	-10.721	1.6258	12.124	0	0	0	0
-0.74118	-10.811	1.6987	12.036	0	0	0	0
-0.73699	-10.91	1.77	11.946	0	0	0	0
-0.73602	-11.015	1.8375	11.85	0	0	0	0
-0.73752	-11.121	1.9009	11.751	0	0	0	0
-0.73997	-11.225	1.962	11.647	0	0	0	0
-0.74189	-11.322	2.0245	11.539	0	0	0	0
-0.74269	-11.411	2.0924	11.423	0	0	0	0
-0.74265	-11.488	2.1678	11.301	0	0	0	0
-0.74237	-11.554	2.2507	11.17	0	0	0	0
-0.74217	-11.61	2.3387	11.028	0	0	0	0
-0.74199	-11.66	2.4279	10.867	0	0	0	0
-0.74153	-11.706	2.5153	10.684	0	0	0	0
-0.74038	-11.75	2.5997	10.483	0	0	0	0
-0.73801	-11.797	2.6812	10.274	0	0	0	0
-0.73375	-11.849	2.7602	10.076	0	0	0	0
-0.7268	-11.91	2.8371	9.8964	0	0	0	0
-0.71641	-11.979	2.9117	9.7383	0	0	0	0
-0.70193	-12.053	2.9833	9.5987	0	0	0	0
-0.68302	-12.13	3.051	9.4746	0	0	0	0
-0.65976	-12.207	3.1142	9.3623	0	0	0	0
-0.6328	-12.282	3.1734	9.2586	3.1887	9.4016	0	0
-0.60346	-12.351	3.2295	9.1636	0	0	0	0
-0.57367	-12.413	3.2832	9.0812	0	0	0	0
-0.54579	-12.465	3.3344	9.0128	0	0	0	0
-0.52222	-12.506	3.3824	8.9539	0	0	0	0
-0.50475	-12.535	3.4269	8.8941	0	0	0	0
-0.49405	-12.552	3.4676	8.8204	0	0	0	0
-0.48993	-12.558	3.5041	8.7239	0	0	0	0
-0.492	-12.555	3.5356	8.6044	0	0	0	0
-0.49999	-12.547	3.5617	8.4689	0	0	0	0
-0.51359	-12.536	3.5819	8.3266	0	0	0	0
-0.53196	-12.525	3.5963	8.1861	0	0	0	0
-0.55325	-12.518	3.6059	8.054	0	0	0	0
-0.57493	-12.517	3.6123	7.9343	0	0	3.6249	7.9253
-0.59479	-12.522	3.617	7.8285	0	0	0	0
-0.6119	-12.536	3.6222	7.7404	0	0	0	0
-0.62686	-12.556	3.6303	7.6769	0	0	0	0
-0.64118	-12.579	3.6434	7.6418	0	0	0	0
-0.65624	-12.601	3.6619	7.6309	0	0	0	0
-0.67288	-12.619	3.6854	7.6354	0	0	0	0
-0.69135	-12.63	3.7133	7.648	0	0	0	0
-0.71096	-12.63	3.745	7.6661	0	0	0	0
-0.72957	-12.618	3.7797	7.6872	0	0	0	0
-0.74333	-12.595	3.8167	7.7059	0	0	0	0
-0.74689	-12.563	3.8544	7.715	0	0	0	0
-0.73398	-12.526	3.8907	7.7092	0	0	0	0
-0.69902	-12.488	3.9229	7.6861	0	0	0	0
-0.63896	-12.452	3.949	7.6474	0	0	0	0
-0.55453	-12.425	3.9682	7.6001	0	0	0	0
-0.45037	-12.408	3.9807	7.5542	0	0	0	0
-0.33355	-12.402	3.9872	7.5183	0	0	0	0
-0.21098	-12.406	3.988	7.4977	0	0	0	0
-0.087461	-12.42	3.9829	7.4956	0	0	0	0
0.03497	-12.443	3.9705	7.515	0	0	0	0
0.15653	-12.472	3.9492	7.5581	0	0	0	0
0.27832	-12.505	3.918	7.6252	0	0	0	0
0.40142	-12.541	3.8779	7.7124	0	0	0	0
0.52596	-12.578	3.8315	7.811	0	0	0	0
0.6501	-12.613	3.7822	7.9101	0	0	0	0
0.76973	-12.645	3.7326	7.999	0	0	0	0
0.88011	-12.676	3.6847	8.0714	0	0	0	0
0.97835	-12.706	3.64	8.127	0	0	0	0
1.0655	-12.732	3.5993	8.1671	0	0	0	0
1.146	-12.752	3.5615	8.192	1.1186	-12.822	0	0
1.2262	-12.768	3.523	8.2025	0	0	0	0
1.3112	-12.788	3.4785	8.2018	0	0	0	0
1.4041	-12.82	3.4219	8.1957	0	0	1.369	-12.634
1.5051	-12.873	3.3479	8.1924	0	0	0	0
1.612	-12.947	3.2553	8.2011	0	0	0	0
1.7216	-13.036	3.1482	8.2302	0	0	0	0
1.8302	-13.133	3.0336	8.2852	0	0	0	0
1.935	-13.23	2.9178	8.3684	0	0	0	0
2.0343	-13.322	2.8032	8.478	0	0	0	0
2.1281	-13.407	2.688	8.6079	0	0	0	0
2.2173	-13.485	2.5695	8.747	0	0	0	0
2.3019	-13.555	2.4469	8.8809	0	0	0	0
2.3809	-13.615	2.3225	8.9962	0	0	0	0
2.4523	-13.666	2.1995	9.0848	0	0	0	0
2.5141	-13.706	2.0794	9.1457	0	0	0	0
2.565	-13.738	1.961	9.1854	0	0	0	0
2.6052	-13.761	1.8414	9.2178	0	0	0	0
2.6362	-13.779	1.718	9.2593	0	0	0	0
2.6612	-13.796	1.5884	9.3222	0	0	0	0
2.6835	-13.816	1.4518	9.4091	0	0	0	0
2.7049	-13.839	1.3098	9.5138	0	0	0	0
2.7254	-13.865	1.1666	9.6249	0	0	0	0
2.7429	-13.89	1.0254	9.7314	0	0	0	0
2.7542	-13.914	0.8866	9.8265	0	0	0	0
2.756	-13.933	0.7483	9.9104	0	0	0	0
2.7454	-13.944	0.6079	9.9896	0	0	0	0
2.7198	-13.945	0.46274	10.073	0	0	0	0
2.6782	-13.936	0.31192	10.169	0	0	0	0
2.6217	-13.919	0.15768	10.277	0	0	0	0
2.5547	-13.899	0.00361	10.4	0	0	0	0
2.4834	-13.876	-0.14873	10.537	0	0	0	0
2.4135	-13.855	-0.3014	10.687	-0.32044	10.577	0	0
2.3481	-13.836	-0.45884	10.845	0	0	0	0
2.2877	-13.821	-0.62546	11.003	0	0	0	0
2.2315	-13.807	-0.80305	11.153	0	0	0	0
2.1779	-13.793	-0.99009	11.289	0	0	0	0
2.125	-13.775	-1.1835	11.41	0	0	0	0
2.0711	-13.75	-1.3806	11.514	0	0	0	0
2.0142	-13.714	-1.5786	11.604	0	0	-1.5968	11.607
1.9531	-13.664	-1.7754	11.685	0	0	0	0
1.8873	-13.598	-1.9692	11.76	0	0	0	0
1.8171	-13.522	-2.1587	11.838	0	0	0	0
1.7438	-13.443	-2.3428	11.921	0	0	0	0
1.6702	-13.369	-2.5197	12.009	0	0	0	0
1.5996	-13.306	-2.688	12.098	0	0	0	0
1.5355	-13.254	-2.8463	12.192	0	0	0	0
1.4804	-13.212	-2.9935	12.292	0	0	0	0
1.4353	-13.179	-3.13	12.4	0	0	0	0
1.3991	-13.152	-3.2588	12.514	0	0	0	0
1.369	-13.129	-3.3857	12.635	0	0	0	0
1.3406	-13.106	-3.517	12.762	0	0	0	0
1.3089	-13.079	-3.6569	12.896	0	0	0	0
1.2687	-13.044	-3.8049	13.032	0	0	0	0
1.2168	-12.997	-3.9572	13.164	0	0	0	0
1.1523	-12.937	-4.1089	13.288	0	0	0	0
1.0771	-12.864	-4.2567	13.401	0	0	0	0
0.99331	-12.781	-4.3994	13.501	0	0	0	0
0.90254	-12.692	-4.538	13.581	0	0	0	0
0.80602	-12.602	-4.6741	13.64	0	0	0	0
0.70523	-12.517	-4.8086	13.682	0	0	0	0
0.60175	-12.434	-4.9397	13.715	0	0	0	0
0.49642	-12.351	-5.0623	13.75	0	0	0	0
0.38878	-12.263	-5.1704	13.792	0	0	0	0
0.27777	-12.162	-5.2608	13.84	0	0	0	0
0.16357	-12.048	-5.334	13.889	0	0	0	0
0.049035	-11.922	-5.3932	13.931	0	0	0	0
-0.061135	-11.788	-5.4415	13.961	0	0	0	0
-0.16283	-11.649	-5.4813	13.98	0	0	0	0
-0.25449	-11.508	-5.5146	13.992	0	0	0	0
-0.33721	-11.366	-5.5434	14.006	0	0	0	0
-0.41376	-11.221	-5.57	14.03	0	0	0	0
-0.48757	-11.075	-5.5961	14.071	0	0	0	0
-0.562	-10.925	-5.6221	14.126	0	0	0	0
-0.63953	-10.772	-5.6467	14.189	0	0	0	0
-0.72049	-10.617	-5.6686	14.253	0	0	0	0
-0.80264	-10.461	-5.6867	14.313	0	0	0	0
-0.88282	-10.306	-5.7011	14.366	0	0	0	0
-0.95956	-10.15	-5.7121	14.411	0	0	0	0
-1.0343	-9.9905	-5.7212	14.453	0	0	0	0
-1.1103	-9.8241	-5.73	14.498	0	0	0	0
-1.1902	-9.651	-5.7399	14.552	0	0	0	0
-1.2748	-9.4758	-5.7514	14.62	0	0	0	0
-1.363	-9.3052	-5.7631	14.699	-1.3386	-9.2298	0	0
-1.4524	-9.1454	-5.7728	14.783	0	0	0	0
-1.5398	-9.0002	-5.7787	14.866	0	0	0	0
-1.6221	-8.8707	-5.7806	14.944	0	0	0	0
-1.6961	-8.7565	-5.7792	15.014	0	0	0	0
-1.7594	-8.6546	-5.7735	15.075	0	0	0	0
-1.8102	-8.5604	-5.7599	15.123	0	0	0	0
-1.8481	-8.4702	-5.7327	15.152	0	0	0	0
-1.8742	-8.3826	-5.6858	15.149	0	0	0	0
-1.8916	-8.2979	-5.6155	15.102	0	0	-1.9063	-8.3045
-1.9047	-8.2172	-5.5238	15.007	0	0	0	0
-1.9188	-8.1409	-5.4182	14.878	0	0	0	0
-1.939	-8.0683	-5.3082	14.741	0	0	0	0
-1.969	-7.9967	-5.2018	14.616	0	0	0	0
-2.0099	-7.9224	-5.1042	14.516	0	0	0	0
-2.0596	-7.8437	-5.0157	14.445	0	0	0	0
-2.1138	-7.7629	-4.9318	14.403	0	0	0	0
-2.1681	-7.6862	-4.8452	14.386	0	0	0	0
-2.2187	-7.6199	-4.7481	14.39	0	0	0	0
-2.2634	-7.5675	-4.6352	14.404	0	0	0	0
-2.3023	-7.5296	-4.5053	14.417	0	0	0	0
-2.3369	-7.5045	-4.362	14.419	0	0	0	0
-2.3695	-7.4896	-4.2108	14.406	0	0	0	0
-2.402	-7.4824	-4.0555	14.372	0	0	0	0
-2.4356	-7.4805	-3.8992	14.323	0	0	0	0
-2.4709	-7.4807	-3.7448	14.272	0	0	0	0
-2.5082	-7.4802	-3.5953	14.233	0	0	0	0
-2.5474	-7.4762	-3.4525	14.214	0	0	0	0
-2.5875	-7.4671	-3.3178	14.217	0	0	0	0
-2.6276	-7.4528	-3.1913	14.241	0	0	0	0
-2.6664	-7.4355	-3.0718	14.283	0	0	0	0
-2.7024	-7.4187	-2.9587	14.341	0	0	0	0
-2.7338	-7.4046	-2.8532	14.407	0	0	0	0
-2.7585	-7.3927	-2.7579	14.469	0	0	0	0
-2.7748	-7.38	-2.6745	14.514	0	0	0	0
-2.7819	-7.3629	-2.6032	14.53	0	0	0	0
-2.7798	-7.3393	-2.5427	14.516	0	0	0	0
-2.77	-7.3102	-2.4912	14.481	0	0	0	0
-2.7544	-7.2786	-2.4461	14.435	0	0	0	0
-2.7362	-7.248	-2.4039	14.388	0	0	0	0
-2.7179	-7.2206	-2.3606	14.344	0	0	0	0
-2.7013	-7.197	-2.3128	14.31	0	0	0	0
-2.6874	-7.177	-2.2589	14.292	0	0	0	0
-2.6764	-7.1605	-2.1993	14.296	0	0	0	0
-2.6685	-7.1482	-2.135	14.321	0	0	0	0
-2.6634	-7.1405	-2.0665	14.361	0	0	0	0
-2.66	-7.1372	-1.9939	14.408	0	0	0	0
-2.6571	-7.1381	-1.918	14.456	0	0	0	0
