## Supplementary material for "How to control unpredictable others in court-net sports": International match data: n7_7_2.txt

0.81182	-12.053	-2.912	12.361	0	0	0.8113	-12.045
0.82563	-12.039	-2.8713	12.122	0	0	0	0
0.84632	-12.019	-2.8259	11.961	0	0	0	0
0.87511	-11.998	-2.776	11.869	0	0	0	0
0.91153	-11.981	-2.7226	11.826	0	0	0	0
0.95305	-11.97	-2.6685	11.811	0	0	0	0
0.99562	-11.967	-2.6182	11.809	0	0	0	0
1.0346	-11.969	-2.5764	11.81	0	0	0	0
1.0654	-11.97	-2.5451	11.813	0	0	0	0
1.0841	-11.965	-2.5226	11.816	0	0	0	0
1.0878	-11.954	-2.5044	11.816	0	0	0	0
1.0757	-11.935	-2.4853	11.81	0	0	0	0
1.0496	-11.911	-2.4603	11.795	0	0	0	0
1.0123	-11.886	-2.4245	11.775	0	0	0	0
0.96764	-11.861	-2.3737	11.758	0	0	0	0
0.9188	-11.842	-2.3036	11.75	0	0	0	0
0.86884	-11.828	-2.2126	11.749	0	0	0	0
0.82034	-11.823	-2.103	11.748	0	0	0	0
0.77534	-11.825	-1.9801	11.741	0	0	0	0
0.73483	-11.835	-1.8506	11.72	0	0	0	0
0.69854	-11.853	-1.7215	11.681	0	0	0	0
0.66539	-11.877	-1.6005	11.626	0	0	0	0
0.63432	-11.904	-1.4942	11.566	-1.4565	11.469	0	0
0.6046	-11.935	-1.4065	11.508	0	0	0	0
0.57576	-11.968	-1.338	11.46	0	0	0	0
0.54744	-12.004	-1.2848	11.418	0	0	0	0
0.51929	-12.04	-1.2406	11.379	0	0	0	0
0.49114	-12.076	-1.199	11.341	0	0	0	0
0.46349	-12.107	-1.1546	11.309	0	0	0	0
0.43729	-12.135	-1.104	11.293	0	0	0	0
0.41324	-12.158	-1.0453	11.299	0	0	0	0
0.39155	-12.18	-0.97745	11.328	0	0	0	0
0.37246	-12.206	-0.90025	11.381	0	0	-0.91133	11.393
0.35638	-12.242	-0.81474	11.452	0	0	0	0
0.34361	-12.291	-0.72351	11.538	0	0	0	0
0.33419	-12.354	-0.63045	11.635	0	0	0	0
0.32803	-12.43	-0.53991	11.733	0	0	0	0
0.32489	-12.515	-0.45546	11.816	0	0	0	0
0.32428	-12.603	-0.37925	11.868	0	0	0	0
0.32541	-12.688	-0.31217	11.883	0	0	0	0
0.32711	-12.76	-0.25432	11.867	0	0	0	0
0.32719	-12.813	-0.20474	11.837	0	0	0	0
0.32169	-12.846	-0.16101	11.812	0	0	0	0
0.30502	-12.859	-0.11964	11.802	0	0	0	0
0.27136	-12.855	-0.077459	11.813	0	0	0	0
0.21647	-12.843	-0.03349	11.846	0	0	0	0
0.13923	-12.828	0.010618	11.895	0	0	0	0
0.04233	-12.816	0.052207	11.951	0	0	0	0
-0.068087	-12.812	0.089348	12.007	0	0	0	0
-0.18395	-12.819	0.12129	12.055	0	0	0	0
-0.29745	-12.836	0.14836	12.094	0	0	0	0
-0.40264	-12.862	0.17136	12.129	0	0	0	0
-0.4967	-12.893	0.19065	12.164	0	0	0	0
-0.5804	-12.929	0.20621	12.205	0	0	0	0
-0.65724	-12.97	0.21888	12.251	0	0	0	0
-0.73174	-13.018	0.23073	12.301	0	0	0	0
-0.80889	-13.076	0.24437	12.352	0	0	0	0
-0.89399	-13.142	0.26189	12.407	0	0	0	0
-0.9914	-13.214	0.28426	12.468	0	0	0	0
-1.1026	-13.29	0.31122	12.533	0	0	0	0
-1.2254	-13.37	0.34156	12.603	0	0	0	0
-1.3534	-13.451	0.37357	12.678	0	0	0	0
-1.4786	-13.532	0.40542	12.76	0	0	0	0
-1.5946	-13.608	0.43571	12.853	0	0	0	0
-1.6997	-13.678	0.46402	12.95	0	0	0	0
-1.7962	-13.744	0.49082	13.04	0	0	0	0
-1.8879	-13.806	0.51699	13.107	0	0	0	0
-1.9783	-13.865	0.54316	13.143	-1.9589	-13.817	0	0
-2.0693	-13.924	0.56925	13.154	0	0	0	0
-2.1609	-13.985	0.59478	13.157	0	0	0	0
-2.2519	-14.048	0.61981	13.169	0	0	0	0
-2.3396	-14.112	0.64499	13.197	0	0	0	0
-2.4214	-14.173	0.67078	13.243	0	0	0	0
-2.4948	-14.227	0.69751	13.3	0	0	0	0
-2.5588	-14.269	0.72573	13.365	0	0	0	0
-2.6138	-14.298	0.75604	13.43	0	0	0	0
-2.6623	-14.313	0.789	13.488	0	0	0	0
-2.7083	-14.312	0.8255	13.536	0	0	0	0
-2.756	-14.298	0.86667	13.574	0	0	-2.6911	-14.307
-2.8076	-14.273	0.91312	13.601	0	0	0	0
-2.8631	-14.243	0.96446	13.619	0	0	0	0
-2.9207	-14.212	1.0194	13.628	0	0	0	0
-2.978	-14.185	1.0764	13.63	0	0	0	0
-3.032	-14.167	1.1329	13.627	0	0	0	0
-3.081	-14.161	1.1862	13.619	0	0	0	0
-3.125	-14.171	1.2341	13.605	0	0	0	0
-3.1656	-14.197	1.2767	13.585	0	0	0	0
-3.2052	-14.239	1.3151	13.562	0	0	0	0
-3.2459	-14.293	1.3506	13.544	0	0	0	0
-3.2889	-14.351	1.3847	13.536	0	0	0	0
-3.3345	-14.404	1.4189	13.539	0	0	0	0
-3.3827	-14.446	1.4553	13.547	0	0	0	0
-3.4323	-14.475	1.4959	13.555	0	0	0	0
-3.4809	-14.494	1.5416	13.56	0	0	0	0
-3.5247	-14.502	1.5912	13.556	0	0	0	0
-3.5602	-14.502	1.6424	13.538	0	0	0	0
-3.585	-14.495	1.6929	13.506	0	0	0	0
-3.5982	-14.481	1.741	13.461	0	0	0	0
-3.5987	-14.459	1.7847	13.412	0	0	0	0
-3.5852	-14.429	1.8221	13.37	0	0	0	0
-3.5558	-14.392	1.8522	13.344	0	0	0	0
-3.5079	-14.348	1.8757	13.337	0	0	0	0
-3.4397	-14.298	1.8942	13.345	0	0	0	0
-3.3508	-14.243	1.9088	13.362	0	0	0	0
-3.2427	-14.185	1.92	13.376	0	0	0	0
-3.1201	-14.129	1.9281	13.375	1.9309	13.429	0	0
-2.9894	-14.079	1.9341	13.351	0	0	0	0
-2.8571	-14.04	1.9399	13.302	0	0	0	0
-2.7281	-14.012	1.9473	13.232	0	0	0	0
-2.606	-13.992	1.9583	13.15	0	0	0	0
-2.4935	-13.975	1.9735	13.071	0	0	0	0
-2.392	-13.958	1.9924	13.006	0	0	0	0
-2.3021	-13.937	2.0134	12.96	0	0	0	0
-2.2238	-13.913	2.0348	12.927	0	0	0	0
-2.1566	-13.882	2.0554	12.897	0	0	0	0
-2.0987	-13.844	2.0743	12.863	0	0	0	0
-2.0478	-13.799	2.0913	12.821	0	0	0	0
-2.0012	-13.746	2.1061	12.767	0	0	0	0
-1.9567	-13.686	2.1185	12.701	0	0	0	0
-1.9131	-13.62	2.1273	12.624	0	0	0	0
-1.8703	-13.548	2.1307	12.539	0	0	0	0
-1.8291	-13.473	2.1277	12.448	0	0	0	0
-1.7898	-13.396	2.119	12.352	0	0	0	0
-1.7523	-13.318	2.1073	12.256	0	0	2.0911	12.124
-1.7158	-13.242	2.0967	12.165	0	0	0	0
-1.68	-13.174	2.092	12.088	0	0	0	0
-1.6442	-13.116	2.0969	12.029	0	0	0	0
-1.6084	-13.07	2.113	11.987	0	0	0	0
-1.5733	-13.036	2.139	11.96	0	0	0	0
-1.5407	-13.014	2.1709	11.946	0	0	0	0
-1.5119	-13.001	2.204	11.945	0	0	0	0
-1.4877	-12.993	2.2337	11.958	0	0	0	0
-1.4673	-12.985	2.2568	11.984	0	0	0	0
-1.4494	-12.972	2.2713	12.018	0	0	0	0
-1.433	-12.95	2.2764	12.057	0	0	0	0
-1.4185	-12.915	2.2731	12.096	0	0	0	0
-1.4077	-12.869	2.2631	12.135	0	0	0	0
-1.403	-12.814	2.249	12.176	0	0	0	0
-1.408	-12.756	2.2329	12.228	0	0	0	0
-1.4268	-12.696	2.2158	12.296	0	0	0	0
-1.4636	-12.635	2.1974	12.383	0	0	0	0
-1.5201	-12.573	2.1772	12.487	0	0	0	0
-1.5954	-12.507	2.155	12.593	0	0	0	0
-1.6866	-12.441	2.1322	12.689	0	0	0	0
-1.7903	-12.379	2.1101	12.761	0	0	0	0
-1.9029	-12.322	2.0896	12.804	0	0	0	0
-2.0213	-12.274	2.0699	12.821	0	0	0	0
-2.144	-12.235	2.0491	12.826	0	0	0	0
-2.2694	-12.203	2.0246	12.834	0	0	0	0
-2.3958	-12.178	1.9949	12.851	0	0	0	0
-2.5206	-12.155	1.9584	12.883	0	0	0	0
-2.642	-12.127	1.9144	12.928	0	0	0	0
-2.7585	-12.088	1.8622	12.976	0	0	0	0
-2.8697	-12.034	1.803	13.016	0	0	0	0
-2.9754	-11.963	1.7393	13.036	0	0	0	0
-3.077	-11.876	1.6739	13.032	0	0	0	0
-3.1765	-11.775	1.609	13.007	0	0	0	0
-3.2756	-11.665	1.5463	12.971	0	0	0	0
-3.3756	-11.551	1.4874	12.932	0	0	0	0
-3.4772	-11.44	1.4323	12.898	-3.4346	-11.373	0	0
-3.581	-11.334	1.3808	12.872	0	0	0	0
-3.6865	-11.234	1.3338	12.853	0	0	0	0
-3.792	-11.138	1.2938	12.84	0	0	0	0
-3.8941	-11.047	1.2625	12.832	0	0	0	0
-3.9881	-10.962	1.2387	12.826	0	0	0	0
-4.0699	-10.886	1.2194	12.818	0	0	0	0
-4.139	-10.821	1.2007	12.805	0	0	0	0
-4.198	-10.762	1.1801	12.786	0	0	0	0
-4.2502	-10.704	1.1571	12.761	0	0	0	0
-4.2973	-10.645	1.1333	12.731	0	0	0	0
-4.3386	-10.583	1.1114	12.704	0	0	0	0
-4.3723	-10.52	1.0936	12.688	0	0	0	0
-4.3978	-10.46	1.0821	12.689	0	0	0	0
-4.4163	-10.404	1.0789	12.71	0	0	0	0
-4.4298	-10.353	1.0863	12.747	0	0	-4.4293	-10.227
-4.4408	-10.31	1.1059	12.794	0	0	0	0
-4.4523	-10.274	1.1379	12.834	0	0	0	0
-4.4673	-10.241	1.1803	12.857	0	0	0	0
-4.488	-10.209	1.2299	12.855	0	0	0	0
-4.5151	-10.178	1.2822	12.832	0	0	0	0
-4.5484	-10.147	1.3327	12.798	0	0	0	0
-4.5868	-10.114	1.3774	12.763	0	0	0	0
-4.629	-10.08	1.4146	12.735	0	0	0	0
-4.6728	-10.044	1.4452	12.716	0	0	0	0
-4.7157	-10.007	1.4723	12.703	0	0	0	0
-4.7543	-9.9718	1.5012	12.696	0	0	0	0
-4.7853	-9.9422	1.5378	12.691	0	0	0	0
-4.8064	-9.9195	1.5868	12.687	0	0	0	0
-4.8172	-9.9035	1.6496	12.683	0	0	0	0
-4.8183	-9.8931	1.7238	12.684	0	0	0	0
-4.8106	-9.8879	1.804	12.692	0	0	0	0
-4.7947	-9.8889	1.8835	12.71	0	0	0	0
-4.7709	-9.8987	1.9568	12.734	0	0	0	0
-4.7391	-9.9209	2.0215	12.752	0	0	0	0
-4.7	-9.9599	2.0793	12.755	2.06	12.765	0	0
-4.6553	-10.018	2.1345	12.738	0	0	0	0
-4.6079	-10.092	2.191	12.703	0	0	0	0
-4.5611	-10.173	2.2504	12.656	0	0	0	0
-4.517	-10.249	2.3122	12.607	0	0	0	0
-4.476	-10.312	2.3749	12.562	0	0	0	0
-4.4366	-10.361	2.4371	12.526	0	0	0	0
-4.3968	-10.399	2.4963	12.497	0	0	0	0
-4.3542	-10.427	2.549	12.473	0	0	0	0
-4.3056	-10.447	2.592	12.449	0	0	0	0
-4.247	-10.462	2.6237	12.42	0	0	0	0
-4.175	-10.476	2.6447	12.387	0	0	0	0
-4.0881	-10.495	2.6575	12.354	0	0	0	0
-3.9867	-10.524	2.6654	12.326	0	0	0	0
-3.873	-10.57	2.6717	12.302	0	0	2.6709	12.382
-3.7508	-10.634	2.6794	12.281	0	0	0	0
-3.624	-10.714	2.6911	12.263	0	0	0	0
-3.4962	-10.805	2.709	12.25	0	0	0	0
-3.3694	-10.899	2.7341	12.247	0	0	0	0
-3.2455	-10.994	2.766	12.257	0	0	0	0
-3.1261	-11.085	2.8029	12.281	0	0	0	0
-3.0134	-11.168	2.8413	12.31	0	0	0	0
-2.9085	-11.243	2.8768	12.335	0	0	0	0
-2.811	-11.307	2.9063	12.355	0	0	0	0
-2.718	-11.362	2.9288	12.371	0	0	0	0
-2.6247	-11.407	2.9438	12.391	0	0	0	0
-2.5253	-11.444	2.9502	12.414	0	0	0	0
-2.4147	-11.475	2.9471	12.442	0	0	0	0
-2.2899	-11.508	2.9338	12.477	0	0	0	0
-2.1516	-11.549	2.911	12.523	0	0	0	0
-2.0049	-11.601	2.8804	12.585	0	0	0	0
-1.8585	-11.664	2.8454	12.665	0	0	0	0
-1.721	-11.73	2.8097	12.76	0	0	0	0
-1.5969	-11.793	2.7763	12.865	0	0	0	0
-1.4852	-11.851	2.7462	12.97	0	0	0	0
-1.3809	-11.905	2.718	13.071	0	0	0	0
-1.2791	-11.958	2.688	13.162	0	0	0	0
-1.178	-12.016	2.6514	13.242	0	0	0	0
-1.078	-12.076	2.6035	13.31	0	0	0	0
-0.97986	-12.136	2.5412	13.362	0	0	0	0
-0.88436	-12.19	2.4638	13.398	0	0	0	0
-0.79237	-12.235	2.3729	13.416	0	0	0	0
-0.70542	-12.269	2.2708	13.419	0	0	0	0
-0.62596	-12.296	2.1601	13.414	-0.62743	-12.222	0	0
-0.55702	-12.318	2.043	13.406	0	0	0	0
-0.50085	-12.335	1.9228	13.396	0	0	0	0
-0.45779	-12.349	1.8037	13.384	0	0	0	0
-0.42616	-12.36	1.6905	13.37	0	0	0	0
-0.40347	-12.367	1.5878	13.359	0	0	0	0
-0.38736	-12.373	1.4983	13.356	0	0	0	0
-0.37591	-12.375	1.4227	13.362	0	0	0	0
-0.36779	-12.376	1.3599	13.379	0	0	0	0
-0.36212	-12.375	1.3076	13.406	0	0	0	0
-0.35811	-12.374	1.2624	13.443	0	0	0	0
-0.3545	-12.372	1.2207	13.482	0	0	0	0
-0.34925	-12.371	1.1799	13.517	0	0	0	0
-0.33961	-12.371	1.1382	13.539	0	0	-0.34223	-12.317
-0.3226	-12.372	1.0944	13.55	0	0	0	0
-0.29587	-12.374	1.0484	13.554	0	0	0	0
-0.25866	-12.379	1.0016	13.558	0	0	0	0
-0.21217	-12.385	0.95678	13.561	0	0	0	0
-0.1592	-12.392	0.91639	13.561	0	0	0	0
-0.10373	-12.397	0.88211	13.555	0	0	0	0
-0.05031	-12.398	0.85468	13.546	0	0	0	0
-0.003176	-12.392	0.83401	13.539	0	0	0	0
0.034696	-12.375	0.8189	13.54	0	0	0	0
0.062409	-12.348	0.80646	13.552	0	0	0	0
0.081126	-12.313	0.7921	13.57	0	0	0	0
0.092941	-12.275	0.77004	13.592	0	0	0	0
0.099935	-12.236	0.73443	13.615	0	0	0	0
0.10414	-12.195	0.68072	13.637	0	0	0	0
0.10765	-12.152	0.60689	13.653	0	0	0	0
0.11242	-12.105	0.51368	13.664	0	0	0	0
0.11985	-12.056	0.40363	13.672	0	0	0	0
0.13041	-12.012	0.28049	13.68	0	0	0	0
0.14327	-11.981	0.14913	13.686	0	0	0	0
0.15648	-11.969	0.014384	13.69	0	0	0	0
0.16776	-11.98	-0.12056	13.693	0	0	0	0
0.17537	-12.011	-0.25418	13.692	0	0	0	0
0.17819	-12.058	-0.38602	13.689	0	0	0	0
0.17541	-12.113	-0.51617	13.686	0	0	0	0
0.16652	-12.171	-0.64473	13.684	0	0	0	0
0.15165	-12.23	-0.77148	13.679	0	0	0	0
0.13217	-12.29	-0.89571	13.666	0	0	0	0
0.11059	-12.35	-1.0167	13.636	0	0	0	0
0.089591	-12.414	-1.134	13.59	-1.1029	13.696	0	0
0.070864	-12.481	-1.2471	13.536	0	0	0	0
0.055172	-12.552	-1.3559	13.487	0	0	0	0
0.042915	-12.622	-1.4611	13.455	0	0	0	0
0.034228	-12.685	-1.565	13.449	0	0	0	0
0.028974	-12.736	-1.6693	13.467	0	0	0	0
0.026945	-12.772	-1.772	13.503	0	0	0	0
0.027956	-12.796	-1.8676	13.538	0	0	0	0
0.031684	-12.81	-1.9503	13.557	0	0	0	0
0.037503	-12.818	-2.0179	13.553	0	0	0	0
0.044706	-12.822	-2.0721	13.527	0	0	0	0
0.053067	-12.824	-2.1176	13.489	0	0	-2.0839	13.508
0.06333	-12.829	-2.1591	13.45	0	0	0	0
0.077196	-12.84	-2.2001	13.425	0	0	0	0
0.09673	-12.858	-2.2415	13.419	0	0	0	0
0.12325	-12.887	-2.2824	13.431	0	0	0	0
0.15601	-12.923	-2.3212	13.457	0	0	0	0
0.19169	-12.963	-2.3567	13.49	0	0	0	0
0.22535	-12.998	-2.3885	13.529	0	0	0	0
0.25259	-13.018	-2.4162	13.57	0	0	0	0
0.27086	-13.021	-2.4399	13.607	0	0	0	0
0.27898	-13.007	-2.4601	13.633	0	0	0	0
0.27567	-12.982	-2.4782	13.646	0	0	0	0
0.25864	-12.951	-2.4953	13.644	0	0	0	0
0.22471	-12.92	-2.5115	13.631	0	0	0	0
0.17096	-12.891	-2.5251	13.609	0	0	0	0
0.096239	-12.865	-2.5321	13.585	0	0	0	0
0.002115	-12.842	-2.5273	13.566	0	0	0	0
-0.10717	-12.824	-2.506	13.558	0	0	0	0
-0.22562	-12.811	-2.465	13.558	0	0	0	0
-0.3468	-12.805	-2.4028	13.558	0	0	0	0
-0.46508	-12.807	-2.3195	13.553	0	0	0	0
-0.57674	-12.817	-2.2183	13.544	0	0	0	0
-0.68002	-12.835	-2.1059	13.536	0	0	0	0
-0.77468	-12.858	-1.9905	13.53	0	0	0	0
-0.86181	-12.884	-1.8777	13.523	0	0	0	0
-0.94375	-12.913	-1.7693	13.512	0	0	0	0
-1.0239	-12.949	-1.6637	13.496	0	0	0	0
-1.1065	-12.992	-1.5585	13.475	0	0	0	0
-1.1951	-13.04	-1.4516	13.452	-1.1454	-13.029	0	0
-1.2915	-13.09	-1.3432	13.421	0	0	0	0
-1.3954	-13.137	-1.2344	13.382	0	0	0	0
-1.5048	-13.18	-1.1273	13.339	0	0	0	0
-1.6161	-13.219	-1.0241	13.301	0	0	0	0
-1.7249	-13.257	-0.92633	13.275	0	0	0	0
-1.8259	-13.294	-0.83366	13.262	0	0	0	0
-1.9145	-13.33	-0.74497	13.259	0	0	0	0
-1.9882	-13.363	-0.65844	13.258	0	0	0	0
-2.0479	-13.392	-0.57168	13.253	0	0	0	0
-2.0969	-13.416	-0.48205	13.245	0	0	0	0
-2.1398	-13.434	-0.3875	13.235	0	0	0	0
-2.1815	-13.444	-0.28697	13.221	0	0	0	0
-2.2269	-13.444	-0.1799	13.203	0	0	0	0
-2.279	-13.435	-0.065897	13.177	0	0	0	0
-2.3384	-13.418	0.054163	13.143	0	0	-2.3093	-13.35
-2.4029	-13.399	0.17715	13.103	0	0	0	0
-2.4692	-13.38	0.29832	13.058	0	0	0	0
-2.5337	-13.366	0.41251	13.014	0	0	0	0
-2.594	-13.36	0.51498	12.979	0	0	0	0
-2.6498	-13.364	0.60219	12.96	0	0	0	0
-2.7023	-13.38	0.67297	12.961	0	0	0	0
-2.7533	-13.405	0.72921	12.977	0	0	0	0
-2.8039	-13.438	0.77505	12.999	0	0	0	0
-2.8538	-13.475	0.81543	13.017	0	0	0	0
-2.902	-13.516	0.85491	13.023	0	0	0	0
-2.947	-13.558	0.89766	13.011	0	0	0	0
-2.9869	-13.602	0.9476	12.984	0	0	0	0
-3.0209	-13.646	1.0082	12.951	0	0	0	0
-3.049	-13.691	1.0823	12.922	0	0	0	0
-3.0722	-13.738	1.1723	12.901	0	0	0	0
-3.0919	-13.782	1.2791	12.885	0	0	0	0
-3.1097	-13.818	1.4015	12.87	0	0	0	0
-3.127	-13.845	1.5369	12.854	0	0	0	0
-3.144	-13.862	1.6818	12.84	0	0	0	0
-3.1591	-13.873	1.8318	12.838	0	0	0	0
-3.1687	-13.88	1.9822	12.851	0	0	0	0
-3.1685	-13.884	2.1292	12.878	0	0	0	0
-3.1547	-13.888	2.2717	12.915	0	0	0	0
-3.1255	-13.89	2.4104	12.955	0	0	0	0
-3.0817	-13.889	2.5462	12.989	0	0	0	0
-3.0262	-13.885	2.6794	13.013	0	0	0	0
-2.9637	-13.875	2.8097	13.028	0	0	0	0
-2.8981	-13.861	2.9356	13.037	0	0	0	0
-2.8321	-13.844	3.0547	13.044	3.1084	12.975	0	0
-2.7669	-13.827	3.1657	13.046	0	0	0	0
-2.7037	-13.809	3.2687	13.042	0	0	0	0
-2.6435	-13.79	3.3639	13.027	0	0	0	0
-2.5882	-13.768	3.4493	12.995	0	0	0	0
-2.5389	-13.742	3.522	12.945	0	0	0	0
-2.4954	-13.71	3.5809	12.883	0	0	0	0
-2.4563	-13.674	3.627	12.818	0	0	0	0
-2.4198	-13.633	3.6627	12.757	0	0	0	0
-2.3844	-13.589	3.69	12.708	0	0	0	0
-2.3497	-13.539	3.7112	12.673	0	0	0	0
-2.316	-13.482	3.7294	12.655	0	0	0	0
-2.2839	-13.413	3.7491	12.651	0	0	3.7363	12.595
-2.2535	-13.333	3.7759	12.658	0	0	0	0
-2.2245	-13.242	3.8147	12.669	0	0	0	0
-2.1973	-13.145	3.8677	12.678	0	0	0	0
-2.1722	-13.046	3.9335	12.681	0	0	0	0
-2.1487	-12.951	4.0072	12.674	0	0	0	0
-2.1259	-12.867	4.0816	12.658	0	0	0	0
-2.1027	-12.799	4.1499	12.637	0	0	0	0
-2.0787	-12.75	4.2066	12.615	0	0	0	0
-2.0541	-12.716	4.249	12.604	0	0	0	0
-2.0301	-12.695	4.276	12.616	0	0	0	0
-2.0086	-12.681	4.2882	12.654	0	0	0	0
-1.9913	-12.67	4.2864	12.715	0	0	0	0
-1.9798	-12.656	4.2711	12.795	0	0	0	0
-1.9752	-12.634	4.2433	12.886	0	0	0	0
-1.9778	-12.6	4.2049	12.982	0	0	0	0
-1.9871	-12.55	4.1597	13.076	0	0	0	0
-2.0011	-12.481	4.1136	13.161	0	0	0	0
-2.0173	-12.394	4.0718	13.23	0	0	0	0
-2.0321	-12.295	4.0371	13.282	0	0	0	0
-2.0416	-12.193	4.0097	13.319	0	0	0	0
-2.0433	-12.103	3.9878	13.34	0	0	0	0
-2.038	-12.03	3.9679	13.353	0	0	0	0
-2.0286	-11.977	3.9448	13.361	0	0	0	0
-2.0189	-11.941	3.9114	13.37	0	0	0	0
-2.0119	-11.919	3.8614	13.383	0	0	0	0
-2.0094	-11.906	3.791	13.402	0	0	0	0
-2.0127	-11.898	3.7012	13.423	0	0	0	0
-2.0225	-11.892	3.5965	13.438	0	0	0	0
-2.0393	-11.887	3.4829	13.44	0	0	0	0
-2.0623	-11.881	3.3642	13.423	0	0	0	0
-2.0901	-11.878	3.2411	13.389	0	0	0	0
-2.1209	-11.879	3.1121	13.346	0	0	0	0
-2.1537	-11.886	2.9771	13.297	0	0	0	0
-2.1893	-11.899	2.8382	13.249	0	0	0	0
-2.2303	-11.917	2.6982	13.212	0	0	0	0
-2.2792	-11.941	2.5592	13.189	0	0	0	0
-2.3371	-11.973	2.4221	13.179	-2.2918	-11.884	0	0
-2.4023	-12.015	2.2862	13.179	0	0	0	0
-2.4705	-12.063	2.1503	13.186	0	0	0	0
-2.5365	-12.116	2.0148	13.199	0	0	0	0
-2.5956	-12.169	1.883	13.216	0	0	0	0
-2.6458	-12.219	1.7599	13.237	0	0	0	0
-2.6876	-12.264	1.6502	13.261	0	0	0	0
-2.7225	-12.303	1.5557	13.291	0	0	0	0
-2.7514	-12.335	1.4756	13.324	0	0	0	0
-2.775	-12.359	1.4077	13.357	0	0	0	0
-2.7939	-12.374	1.3496	13.384	0	0	0	0
-2.8086	-12.384	1.2987	13.401	0	0	0	0
-2.8193	-12.388	1.2523	13.407	0	0	0	0
-2.8266	-12.389	1.208	13.4	0	0	0	0
-2.8311	-12.387	1.1645	13.385	0	0	0	0
-2.8335	-12.385	1.1222	13.369	0	0	0	0
-2.8346	-12.383	1.0829	13.358	0	0	-2.8235	-12.329
-2.8352	-12.383	1.0477	13.355	0	0	0	0
-2.836	-12.385	1.0167	13.358	0	0	0	0
-2.8376	-12.392	0.98909	13.363	0	0	0	0
-2.8405	-12.404	0.96406	13.362	0	0	0	0
-2.8449	-12.421	0.94152	13.353	0	0	0	0
-2.8502	-12.443	0.92218	13.341	0	0	0	0
-2.856	-12.465	0.90719	13.332	0	0	0	0
-2.8619	-12.484	0.89761	13.333	0	0	0	0
-2.8683	-12.496	0.89457	13.346	0	0	0	0
-2.8762	-12.499	0.89962	13.369	0	0	0	0
-2.8867	-12.493	0.91445	13.394	0	0	0	0
-2.9004	-12.481	0.9398	13.414	0	0	0	0
-2.9163	-12.463	0.97472	13.431	0	0	0	0
-2.9309	-12.44	1.017	13.451	0	0	0	0
-2.939	-12.414	1.0639	13.485	0	0	0	0
-2.9353	-12.388	1.1125	13.539	0	0	0	0
-2.9158	-12.367	1.1591	13.617	0	0	0	0
-2.8789	-12.353	1.2008	13.719	0	0	0	0
-2.8263	-12.35	1.2354	13.836	0	0	0	0
-2.7618	-12.357	1.262	13.956	0	0	0	0
-2.6901	-12.372	1.2807	14.067	0	0	0	0
-2.615	-12.393	1.2924	14.163	0	0	0	0
-2.5398	-12.417	1.2988	14.238	0	0	0	0
-2.4672	-12.442	1.3016	14.284	0	0	0	0
-2.3989	-12.469	1.3024	14.301	0	0	0	0
-2.336	-12.495	1.3028	14.294	1.2769	14.161	0	0
-2.279	-12.52	1.3047	14.274	0	0	0	0
-2.2279	-12.543	1.3097	14.25	0	0	0	0
-2.1818	-12.564	1.3188	14.227	0	0	0	0
-2.1392	-12.582	1.3328	14.211	0	0	0	0
-2.0989	-12.596	1.3516	14.203	0	0	0	0
-2.0596	-12.603	1.3735	14.207	0	0	0	0
-2.0205	-12.604	1.3962	14.224	0	0	0	0
-1.9815	-12.598	1.4177	14.256	0	0	0	0
-1.9433	-12.582	1.4377	14.303	0	0	0	0
-1.9071	-12.556	1.4577	14.36	0	0	0	0
-1.8736	-12.518	1.4801	14.417	0	0	1.4431	14.37
-1.8425	-12.468	1.5069	14.461	0	0	0	0
-1.8131	-12.409	1.5385	14.484	0	0	0	0
-1.7851	-12.344	1.5743	14.49	0	0	0	0
-1.7578	-12.276	1.6122	14.494	0	0	0	0
-1.7304	-12.215	1.6495	14.514	0	0	0	0
-1.7019	-12.167	1.6829	14.556	0	0	0	0
-1.6726	-12.138	1.7098	14.615	0	0	0	0
-1.6433	-12.127	1.7287	14.683	0	0	0	0
-1.616	-12.128	1.74	14.744	0	0	0	0
-1.593	-12.135	1.7454	14.792	0	0	0	0
-1.5756	-12.141	1.7485	14.823	0	0	0	0
-1.5649	-12.143	1.7539	14.841	0	0	0	0
-1.5616	-12.138	1.7649	14.852	0	0	0	0
-1.567	-12.124	1.7828	14.86	0	0	0	0
-1.5827	-12.103	1.8056	14.87	0	0	0	0
-1.6099	-12.076	1.8291	14.887	0	0	0	0
-1.6486	-12.043	1.8488	14.912	0	0	0	0
-1.6967	-12.008	1.8607	14.946	0	0	0	0
-1.7503	-11.974	1.8612	14.983	0	0	0	0
-1.8046	-11.946	1.8475	15.017	0	0	0	0
-1.8558	-11.929	1.8189	15.037	0	0	0	0
-1.902	-11.923	1.7776	15.039	0	0	0	0
-1.9433	-11.93	1.7273	15.021	0	0	0	0
-1.9817	-11.945	1.6718	14.985	0	0	0	0
-2.0202	-11.963	1.614	14.931	0	0	0	0
-2.0619	-11.979	1.5558	14.861	-2.0502	-11.952	0	0
-2.1095	-11.989	1.4991	14.779	0	0	0	0
-2.1648	-11.991	1.4462	14.691	0	0	0	0
-2.2284	-11.985	1.3996	14.603	0	0	0	0
-2.299	-11.972	1.3607	14.518	0	0	0	0
-2.373	-11.959	1.3292	14.435	0	0	0	0
-2.4461	-11.95	1.3027	14.35	0	0	0	0
-2.5136	-11.951	1.2783	14.262	0	0	0	0
-2.5718	-11.963	1.254	14.173	0	0	0	0
-2.6194	-11.984	1.2289	14.091	0	0	0	0
-2.6582	-12.011	1.2029	14.02	0	0	0	0
-2.6915	-12.036	1.177	13.962	0	0	0	0
-2.7226	-12.055	1.153	13.915	0	0	0	0
-2.7536	-12.061	1.1335	13.881	0	0	0	0
-2.7853	-12.053	1.1201	13.857	0	0	-2.7937	-12.029
-2.8175	-12.033	1.1137	13.837	0	0	0	0
-2.8496	-12.005	1.1145	13.814	0	0	0	0
-2.8808	-11.975	1.123	13.781	0	0	0	0
-2.9101	-11.949	1.1394	13.73	0	0	0	0
-2.9371	-11.93	1.1632	13.661	0	0	0	0
-2.9616	-11.918	1.1925	13.576	0	0	0	0
-2.983	-11.912	1.2235	13.481	0	0	0	0
-3.0006	-11.91	1.2521	13.387	0	0	0	0
-3.013	-11.912	1.2756	13.306	0	0	0	0
-3.0191	-11.916	1.293	13.246	0	0	0	0
-3.0183	-11.925	1.3037	13.21	0	0	0	0
-3.0105	-11.94	1.3069	13.195	0	0	0	0
-2.9964	-11.962	1.3012	13.195	0	0	0	0
-2.977	-11.991	1.286	13.2	0	0	0	0
-2.9536	-12.023	1.2611	13.202	0	0	0	0
-2.927	-12.055	1.2259	13.194	0	0	0	0
-2.8977	-12.085	1.1792	13.169	0	0	0	0
-2.8653	-12.11	1.1202	13.125	0	0	0	0
-2.8276	-12.133	1.0494	13.059	0	0	0	0
-2.7809	-12.153	0.96946	12.971	0	0	0	0
-2.7208	-12.172	0.88514	12.865	0	0	0	0
-2.6443	-12.19	0.80216	12.751	0	0	0	0
-2.5512	-12.207	0.72486	12.637	0	0	0	0
-2.4436	-12.224	0.65384	12.527	0	0	0	0
-2.3257	-12.242	0.58633	12.423	0	0	0	0
-2.2024	-12.261	0.51859	12.324	0	0	0	0
-2.0776	-12.281	0.44799	12.228	0	0	0	0
-1.9543	-12.304	0.37357	12.133	0	0	0	0
-1.8348	-12.326	0.29608	12.034	0	0	0	0
-1.7209	-12.346	0.21798	11.924	0	0	0	0
-1.6135	-12.362	0.14235	11.801	0	0	0	0
-1.5131	-12.373	0.071306	11.673	0	0	0	0
-1.42	-12.382	0.005447	11.549	0	0	0	0
-1.334	-12.39	-0.055794	11.439	-0.097048	11.231	0	0
-1.2535	-12.395	-0.11388	11.348	0	0	0	0
-1.1757	-12.399	-0.17093	11.278	0	0	0	0
-1.0984	-12.401	-0.22875	11.223	0	0	0	0
-1.0204	-12.397	-0.2879	11.179	0	0	0	0
-0.94276	-12.388	-0.34781	11.139	0	0	0	0
-0.86806	-12.372	-0.40753	11.103	0	0	0	0
-0.79976	-12.35	-0.46568	11.071	0	0	0	0
-0.74029	-12.321	-0.51994	11.046	0	0	0	0
-0.68937	-12.289	-0.56714	11.028	0	0	0	0
-0.64421	-12.257	-0.6045	11.016	0	0	-0.65018	10.967
-0.60161	-12.226	-0.63123	11.008	0	0	0	0
-0.55985	-12.203	-0.64902	11.004	0	0	0	0
-0.51871	-12.191	-0.66098	11	0	0	0	0
-0.47882	-12.194	-0.67021	10.997	0	0	0	0
-0.44133	-12.212	-0.67884	10.994	0	0	0	0
-0.40749	-12.24	-0.68791	10.991	0	0	0	0
-0.37809	-12.275	-0.69815	10.991	0	0	0	0
-0.35342	-12.309	-0.71099	10.996	0	0	0	0
-0.33374	-12.337	-0.72866	11.009	0	0	0	0
-0.31922	-12.357	-0.75337	11.033	0	0	0	0
-0.30944	-12.366	-0.78599	11.069	0	0	0	0
-0.3033	-12.366	-0.82508	11.117	0	0	0	0
-0.29955	-12.357	-0.86665	11.169	0	0	0	0
-0.29732	-12.34	-0.90507	11.217	0	0	0	0
-0.29646	-12.319	-0.93517	11.257	0	0	0	0
-0.29788	-12.295	-0.95362	11.291	0	0	0	0
-0.30362	-12.271	-0.9589	11.329	0	0	0	0
-0.3169	-12.248	-0.95081	11.379	0	0	0	0
-0.34185	-12.226	-0.93036	11.441	0	0	0	0
-0.38273	-12.208	-0.89999	11.515	0	0	0	0
-0.44285	-12.194	-0.86323	11.595	0	0	0	0
-0.52349	-12.185	-0.82345	11.674	0	0	0	0
-0.62315	-12.18	-0.78266	11.75	0	0	0	0
-0.73747	-12.182	-0.74118	11.824	0	0	0	0
-0.86057	-12.194	-0.69815	11.894	0	0	0	0
-0.98729	-12.217	-0.65259	11.962	0	0	0	0
-1.1147	-12.255	-0.60433	12.032	0	0	0	0
-1.242	-12.307	-0.55399	12.105	0	0	0	0
-1.3702	-12.37	-0.50209	12.18	0	0	0	0
-1.5004	-12.435	-0.44836	12.254	0	0	0	0
-1.6326	-12.5	-0.39148	12.32	0	0	0	0
-1.7643	-12.563	-0.32965	12.375	0	0	0	0
-1.8921	-12.626	-0.26194	12.418	0	0	0	0
-2.0135	-12.689	-0.18948	12.447	-2.031	-12.684	0	0
-2.1287	-12.753	-0.11504	12.463	0	0	0	0
-2.2393	-12.819	-0.041829	12.469	0	0	0	0
-2.3463	-12.884	0.027817	12.473	0	0	0	0
-2.449	-12.945	0.093027	12.483	0	0	0	0
-2.545	-12.996	0.15422	12.506	0	0	0	0
-2.6321	-13.032	0.2126	12.543	0	0	0	0
-2.7091	-13.054	0.26978	12.594	0	0	-2.7504	-13.011
-2.7771	-13.065	0.32747	12.654	0	0	0	0
-2.8387	-13.069	0.38702	12.719	0	0	0	0
-2.8964	-13.068	0.44902	12.784	0	0	0	0
-2.9511	-13.064	0.51321	12.844	0	0	0	0
-3.0024	-13.058	0.57839	12.896	0	0	0	0
-3.0493	-13.051	0.64297	12.935	0	0	0	0
-3.0905	-13.045	0.70578	12.958	0	0	0	0
-3.1249	-13.043	0.76589	12.961	0	0	0	0
-3.1528	-13.046	0.82188	12.945	0	0	0	0
-3.1757	-13.057	0.8719	12.914	0	0	0	0
-3.1958	-13.074	0.91408	12.876	0	0	0	0
-3.2143	-13.098	0.94695	12.84	0	0	0	0
-3.2312	-13.127	0.96986	12.81	0	0	0	0
-3.2462	-13.155	0.98328	12.786	0	0	0	0
-3.259	-13.182	0.98847	12.761	0	0	0	0
-3.2694	-13.206	0.98681	12.729	0	0	0	0
-3.2768	-13.227	0.97972	12.683	0	0	0	0
-3.281	-13.247	0.96868	12.622	0	0	0	0
-3.2824	-13.268	0.95466	12.547	0	0	0	0
-3.2814	-13.289	0.93723	12.463	0	0	0	0
-3.2779	-13.312	0.91449	12.38	0	0	0	0
-3.2701	-13.333	0.88338	12.305	0	0	0	0
-3.2548	-13.352	0.84034	12.239	0	0	0	0
-3.2285	-13.366	0.78275	12.18	0	0	0	0
-3.1893	-13.373	0.71042	12.123	0	0	0	0
-3.1364	-13.368	0.62509	12.065	0	0	0	0
-3.07	-13.35	0.52923	12.005	0	0	0	0
-2.9902	-13.318	0.42642	11.938	0	0	0	0
-2.8989	-13.273	0.32115	11.863	0	0	0	0
-2.7985	-13.217	0.21664	11.78	0	0	0	0
-2.6919	-13.159	0.11311	11.691	0	0	0	0
-2.5811	-13.106	0.008087	11.599	0	0	0	0
-2.4683	-13.063	-0.10147	11.507	0	0	0	0
-2.3555	-13.031	-0.2164	11.413	0	0	0	0
-2.2439	-13.007	-0.33467	11.314	0	0	0	0
-2.1336	-12.988	-0.45259	11.205	0	0	0	0
-2.0251	-12.969	-0.56654	11.085	0	0	0	0
-1.9193	-12.949	-0.67443	10.96	0	0	0	0
-1.817	-12.926	-0.77621	10.831	0	0	0	0
-1.7174	-12.899	-0.87301	10.699	-0.85757	10.624	0	0
-1.6192	-12.869	-0.96621	10.56	0	0	0	0
-1.5212	-12.837	-1.0567	10.411	0	0	0	0
-1.4239	-12.804	-1.1443	10.255	0	0	0	0
-1.3294	-12.772	-1.2273	10.103	0	0	0	0
-1.2407	-12.744	-1.3045	9.9699	0	0	0	0
-1.1597	-12.719	-1.3754	9.864	0	0	0	0
-1.0865	-12.698	-1.4407	9.7861	0	0	0	0
-1.0194	-12.682	-1.501	9.7316	0	0	0	0
-0.95688	-12.67	-1.5562	9.6947	0	0	-1.5326	9.5949
-0.89815	-12.663	-1.6061	9.6693	0	0	0	0
-0.84291	-12.661	-1.6502	9.6471	0	0	0	0
-0.79135	-12.664	-1.6882	9.6198	0	0	0	0
-0.74456	-12.673	-1.7206	9.5837	0	0	0	0
-0.70446	-12.682	-1.7487	9.5428	0	0	0	0
-0.67261	-12.689	-1.7741	9.5065	0	0	0	0
-0.64935	-12.691	-1.7978	9.483	0	0	0	0
-0.63404	-12.685	-1.8193	9.4757	0	0	0	0
-0.62547	-12.671	-1.8373	9.4834	0	0	0	0
-0.6223	-12.646	-1.8518	9.5007	0	0	0	0
-0.62343	-12.614	-1.8651	9.5201	0	0	0	0
-0.62804	-12.58	-1.8804	9.5353	0	0	0	0
-0.63556	-12.55	-1.9011	9.543	0	0	0	0
-0.64583	-12.529	-1.9289	9.5424	0	0	0	0
-0.65927	-12.516	-1.9634	9.5345	0	0	0	0
-0.67684	-12.508	-2.0008	9.5218	0	0	0	0
-0.69972	-12.5	-2.0341	9.5087	0	0	0	0
-0.72871	-12.485	-2.0553	9.5009	0	0	0	0
-0.76401	-12.456	-2.0583	9.5051	0	0	0	0
-0.805	-12.408	-2.0403	9.5255	0	0	0	0
-0.85049	-12.34	-2.0027	9.5604	0	0	0	0
-0.89885	-12.254	-1.95	9.6041	0	0	0	0
-0.94812	-12.153	-1.8885	9.6529	0	0	0	0
-0.99605	-12.044	-1.8236	9.7092	0	0	0	0
-1.0407	-11.933	-1.7592	9.7796	0	0	0	0
-1.0812	-11.823	-1.6982	9.8714	0	0	0	0
-1.1171	-11.716	-1.6417	9.9876	0	0	0	0
-1.1488	-11.617	-1.5893	10.123	0	0	0	0
-1.177	-11.53	-1.5393	10.264	0	0	0	0
-1.203	-11.459	-1.4901	10.4	0	0	0	0
-1.2296	-11.399	-1.4406	10.525	0	0	0	0
-1.2596	-11.343	-1.3895	10.642	0	0	0	0
-1.2951	-11.285	-1.3361	10.755	0	0	0	0
-1.3366	-11.219	-1.2793	10.872	0	0	0	0
-1.3835	-11.142	-1.2183	10.997	0	0	0	0
-1.4348	-11.054	-1.1519	11.13	0	0	0	0
-1.489	-10.958	-1.0791	11.266	0	0	0	0
-1.5442	-10.859	-1.0009	11.395	-1.5171	-10.801	0	0
-1.5985	-10.763	-0.92053	11.511	0	0	0	0
-1.6495	-10.673	-0.84217	11.617	0	0	0	0
-1.6956	-10.589	-0.76914	11.719	0	0	0	0
-1.7359	-10.508	-0.70342	11.822	0	0	0	0
-1.7707	-10.427	-0.64608	11.927	0	0	0	0
-1.8013	-10.343	-0.59715	12.028	0	0	0	0
-1.8289	-10.255	-0.55517	12.12	0	0	0	0
-1.855	-10.166	-0.51764	12.2	0	0	0	0
-1.8804	-10.077	-0.48222	12.27	0	0	0	0
-1.9054	-9.9942	-0.44723	12.33	0	0	0	0
-1.9301	-9.9226	-0.41172	12.38	0	0	0	0
-1.9542	-9.8641	-0.37515	12.426	0	0	0	0
-1.9763	-9.8177	-0.33673	12.479	0	0	0	0
-1.9952	-9.7798	-0.29533	12.546	0	0	0	0
-2.01	-9.7476	-0.25031	12.629	0	0	0	0
-2.0206	-9.7195	-0.20197	12.72	0	0	0	0
-2.0274	-9.695	-0.15115	12.808	0	0	-2.0275	-9.6575
-2.0317	-9.6738	-0.098829	12.885	0	0	0	0
-2.0351	-9.6554	-0.046081	12.951	0	0	0	0
-2.0392	-9.6394	0.005664	13.008	0	0	0	0
-2.0462	-9.6252	0.054032	13.056	0	0	0	0
-2.058	-9.6121	0.095525	13.093	0	0	0	0
-2.0762	-9.5996	0.12652	13.119	0	0	0	0
-2.1017	-9.5861	0.14511	13.133	0	0	0	0
-2.1343	-9.5699	0.15246	13.138	0	0	0	0
-2.1722	-9.55	0.15303	13.135	0	0	0	0
-2.2131	-9.527	0.15393	13.129	0	0	0	0
-2.2551	-9.5046	0.1637	13.119	0	0	0	0
-2.2969	-9.4869	0.1905	13.11	0	0	0	0
-2.3365	-9.4769	0.24025	13.104	0	0	0	0
-2.3711	-9.4755	0.3151	13.103	0	0	0	0
-2.398	-9.4819	0.41303	13.112	0	0	0	0
-2.416	-9.4949	0.52902	13.13	0	0	0	0
-2.4257	-9.5121	0.65711	13.159	0	0	0	0
-2.4288	-9.5313	0.7922	13.202	0	0	0	0
-2.4267	-9.551	0.93091	13.257	0	0	0	0
-2.4195	-9.5719	1.072	13.314	0	0	0	0
-2.4064	-9.5966	1.2161	13.361	0	0	0	0
-2.3861	-9.628	1.3648	13.391	0	0	0	0
-2.3585	-9.669	1.5192	13.406	0	0	0	0
-2.3253	-9.7214	1.6792	13.414	0	0	0	0
-2.29	-9.7856	1.8434	13.424	0	0	0	0
-2.2554	-9.8608	2.0103	13.436	0	0	0	0
-2.2233	-9.9433	2.179	13.444	0	0	0	0
-2.1946	-10.027	2.3485	13.443	2.3374	13.52	0	0
-2.169	-10.106	2.5181	13.43	0	0	0	0
-2.1452	-10.18	2.6874	13.409	0	0	0	0
-2.122	-10.251	2.8561	13.386	0	0	0	0
-2.0993	-10.322	3.0237	13.367	0	0	0	0
-2.0777	-10.394	3.1883	13.357	0	0	0	0
-2.0586	-10.464	3.3483	13.36	0	0	0	0
-2.0424	-10.524	3.5032	13.377	0	0	0	0
-2.0282	-10.573	3.6531	13.398	0	0	0	0
-2.0147	-10.609	3.7971	13.415	0	0	0	0
-2.0006	-10.634	3.9331	13.42	0	0	0	0
-1.9845	-10.65	4.0593	13.413	0	0	4.0601	13.337
-1.9652	-10.659	4.1742	13.393	0	0	0	0
-1.942	-10.662	4.277	13.363	0	0	0	0
-1.915	-10.664	4.3674	13.332	0	0	0	0
-1.8855	-10.666	4.4457	13.308	0	0	0	0
-1.855	-10.673	4.5128	13.299	0	0	0	0
-1.8249	-10.691	4.5701	13.307	0	0	0	0
-1.7959	-10.72	4.62	13.33	0	0	0	0
-1.7689	-10.758	4.6647	13.369	0	0	0	0
-1.7451	-10.799	4.7066	13.417	0	0	0	0
-1.725	-10.833	4.7479	13.469	0	0	0	0
-1.7078	-10.852	4.7909	13.515	0	0	0	0
-1.69	-10.853	4.8373	13.556	0	0	0	0
-1.6663	-10.837	4.888	13.596	0	0	0	0
-1.6302	-10.809	4.9429	13.643	0	0	0	0
-1.577	-10.774	4.9994	13.698	0	0	0	0
-1.5055	-10.738	5.0539	13.757	0	0	0	0
-1.4191	-10.707	5.1019	13.814	0	0	0	0
-1.3239	-10.684	5.1399	13.86	0	0	0	0
-1.2271	-10.671	5.1653	13.89	0	0	0	0
-1.1356	-10.669	5.1764	13.902	0	0	0	0
-1.0548	-10.677	5.1728	13.902	0	0	0	0
-0.98737	-10.69	5.1558	13.897	0	0	0	0
-0.93262	-10.707	5.1278	13.891	0	0	0	0
-0.88784	-10.721	5.0911	13.886	0	0	0	0
-0.84914	-10.728	5.0478	13.882	0	0	0	0
-0.81168	-10.725	4.9993	13.878	0	0	0	0
-0.76999	-10.714	4.9465	13.875	0	0	0	0
-0.71884	-10.701	4.8895	13.874	0	0	0	0
-0.65429	-10.696	4.8285	13.876	0	0	0	0
-0.57475	-10.712	4.7641	13.88	0	0	0	0
-0.48182	-10.756	4.6962	13.885	0	0	0	0
-0.38063	-10.832	4.6236	13.89	0	0	0	0
-0.27838	-10.936	4.5442	13.895	0	0	0	0
-0.18143	-11.06	4.4566	13.902	0	0	0	0
-0.093088	-11.196	4.3614	13.909	0	0	0	0
-0.013274	-11.33	4.2617	13.917	0	0	0	0
0.060231	-11.455	4.1607	13.922	0	0	0	0
0.13005	-11.561	4.0603	13.923	0	0	0	0
0.19846	-11.647	3.9602	13.917	0	0	0	0
0.26778	-11.712	3.859	13.907	0	0	0	0
0.34093	-11.76	3.7544	13.894	0	0	0	0
0.4209	-11.795	3.6446	13.883	0	0	0	0
0.50915	-11.822	3.529	13.878	0	0	0	0
0.60397	-11.844	3.4085	13.877	0	0	0	0
0.70122	-11.864	3.2849	13.88	0	0	0	0
0.79708	-11.883	3.159	13.882	0	0	0	0
0.89001	-11.903	3.0298	13.877	0	0	0	0
0.98037	-11.924	2.895	13.858	0	0	0	0
1.0686	-11.945	2.7528	13.821	0	0	0	0
1.1539	-11.962	2.6035	13.771	0	0	0	0
1.2338	-11.972	2.45	13.717	0	0	0	0
1.3048	-11.973	2.2967	13.671	0	0	0	0
1.3635	-11.966	2.1472	13.638	0	0	0	0
1.4075	-11.953	2.0032	13.617	0	0	0	0
1.4367	-11.939	1.8644	13.605	1.4562	-11.828	0	0
1.4529	-11.928	1.7286	13.6	0	0	0	0
1.4597	-11.921	1.5947	13.604	0	0	0	0
1.4606	-11.917	1.4638	13.618	0	0	0	0
1.4584	-11.916	1.3391	13.64	0	0	0	0
1.4553	-11.916	1.2247	13.666	0	0	0	0
1.4524	-11.918	1.1233	13.69	0	0	0	0
1.4502	-11.921	1.0354	13.712	0	0	0	0
1.449	-11.925	0.95856	13.737	0	0	0	0
1.4486	-11.931	0.88923	13.769	0	0	0	0
1.4487	-11.938	0.8247	13.803	0	0	0	0
1.4491	-11.946	0.76417	13.835	0	0	0	0
1.4497	-11.953	0.708	13.86	0	0	0	0
1.4506	-11.958	0.65664	13.878	0	0	1.4547	-11.914
1.4529	-11.961	0.61028	13.89	0	0	0	0
1.4583	-11.963	0.56905	13.896	0	0	0	0
1.4684	-11.964	0.53335	13.897	0	0	0	0
1.4852	-11.964	0.50395	13.894	0	0	0	0
1.5094	-11.964	0.48144	13.891	0	0	0	0
1.5407	-11.964	0.46567	13.887	0	0	0	0
1.5776	-11.964	0.45606	13.884	0	0	0	0
1.6178	-11.964	0.45171	13.882	0	0	0	0
1.6584	-11.964	0.45075	13.88	0	0	0	0
1.6965	-11.966	0.44989	13.879	0	0	0	0
1.7299	-11.967	0.44436	13.876	0	0	0	0
1.7576	-11.968	0.42817	13.871	0	0	0	0
1.7801	-11.968	0.39476	13.861	0	0	0	0
1.7989	-11.968	0.33858	13.846	0	0	0	0
1.8155	-11.968	0.25707	13.825	0	0	0	0
1.8314	-11.97	0.15161	13.801	0	0	0	0
1.8471	-11.974	0.026813	13.776	0	0	0	0
1.8621	-11.98	-0.11098	13.756	0	0	0	0
1.8749	-11.989	-0.25578	13.746	0	0	0	0
1.8834	-12.001	-0.40356	13.749	0	0	0	0
1.885	-12.015	-0.55191	13.761	0	0	0	0
1.8774	-12.032	-0.6995	13.776	0	0	0	0
1.858	-12.049	-0.84614	13.791	0	0	0	0
1.8252	-12.067	-0.99247	13.805	0	0	0	0
1.7788	-12.085	-1.1388	13.819	0	0	0	0
1.7199	-12.106	-1.2842	13.832	0	0	0	0
1.6511	-12.132	-1.4261	13.842	0	0	0	0
1.5753	-12.166	-1.5605	13.848	-1.5472	13.776	0	0
1.4954	-12.21	-1.6836	13.85	0	0	0	0
1.4142	-12.264	-1.7933	13.847	0	0	0	0
1.3345	-12.326	-1.8901	13.836	0	0	0	0
1.259	-12.394	-1.9758	13.815	0	0	0	0
1.19	-12.461	-2.0523	13.787	0	0	0	0
1.1297	-12.518	-2.1204	13.761	0	0	0	0
1.0799	-12.559	-2.1802	13.75	0	0	0	0
1.0413	-12.578	-2.2319	13.758	0	0	0	0
1.0133	-12.577	-2.276	13.779	0	0	0	0
0.99374	-12.562	-2.313	13.803	0	0	0	0
0.98013	-12.539	-2.3437	13.823	0	0	-2.3283	13.798
0.96967	-12.514	-2.3693	13.836	0	0	0	0
0.9598	-12.494	-2.391	13.842	0	0	0	0
0.94849	-12.485	-2.4094	13.842	0	0	0	0
0.93457	-12.491	-2.4256	13.841	0	0	0	0
0.91787	-12.514	-2.4411	13.842	0	0	0	0
0.89903	-12.548	-2.4575	13.851	0	0	0	0
0.87942	-12.586	-2.4763	13.87	0	0	0	0
0.86121	-12.62	-2.4984	13.903	0	0	0	0
0.84705	-12.644	-2.525	13.951	0	0	0	0
0.83947	-12.654	-2.557	14.007	0	0	0	0
0.84071	-12.65	-2.5939	14.062	0	0	0	0
0.85294	-12.631	-2.633	14.106	0	0	0	0
0.87833	-12.597	-2.6693	14.132	0	0	0	0
0.91902	-12.552	-2.6968	14.14	0	0	0	0
0.97709	-12.499	-2.7099	14.131	0	0	0	0
1.0536	-12.444	-2.7037	14.108	0	0	0	0
1.147	-12.392	-2.6752	14.075	0	0	0	0
1.253	-12.348	-2.6239	14.038	0	0	0	0
1.3651	-12.314	-2.5525	14.006	0	0	0	0
1.4767	-12.293	-2.4652	13.983	0	0	0	0
1.5823	-12.285	-2.3662	13.967	0	0	0	0
1.678	-12.289	-2.2586	13.956	1.6814	-12.186	0	0
1.7617	-12.3	-2.1456	13.947	0	0	0	0
1.8329	-12.314	-2.03	13.936	0	0	0	0
1.891	-12.325	-1.9145	13.917	0	0	0	0
1.9362	-12.332	-1.8012	13.882	0	0	0	0
1.9688	-12.336	-1.6914	13.827	0	0	0	0
1.9899	-12.337	-1.587	13.756	0	0	0	0
2.0016	-12.336	-1.4903	13.676	0	0	0	0
2.0064	-12.335	-1.4035	13.602	0	0	0	0
2.0066	-12.334	-1.3275	13.539	0	0	0	0
2.0043	-12.333	-1.2617	13.485	0	0	0	0
2.0012	-12.332	-1.2043	13.434	0	0	0	0
1.9984	-12.33	-1.1527	13.379	0	0	0	0
1.9969	-12.328	-1.1044	13.322	0	0	1.9897	-12.272
1.9976	-12.325	-1.0571	13.268	0	0	0	0
2.0016	-12.322	-1.0087	13.222	0	0	0	0
2.0099	-12.32	-0.95764	13.182	0	0	0	0
2.0231	-12.319	-0.90409	13.144	0	0	0	0
2.0409	-12.322	-0.85014	13.108	0	0	0	0
2.0618	-12.33	-0.79912	13.074	0	0	0	0
2.0837	-12.345	-0.7542	13.043	0	0	0	0
2.1051	-12.363	-0.71763	13.016	0	0	0	0
2.1248	-12.384	-0.69048	12.993	0	0	0	0
2.1416	-12.404	-0.67225	12.976	0	0	0	0
2.1539	-12.421	-0.66108	12.966	0	0	0	0
2.1606	-12.433	-0.65478	12.962	0	0	0	0
2.1605	-12.442	-0.65179	12.964	0	0	0	0
2.1527	-12.448	-0.65173	12.971	0	0	0	0
2.1358	-12.452	-0.65566	12.984	0	0	0	0
2.1088	-12.453	-0.66603	13.003	0	0	0	0
2.0705	-12.451	-0.68628	13.027	0	0	0	0
2.0205	-12.446	-0.71992	13.051	0	0	0	0
1.9589	-12.437	-0.76926	13.068	0	0	0	0
1.8865	-12.423	-0.83497	13.073	0	0	0	0
1.8052	-12.406	-0.91643	13.064	0	0	0	0
1.718	-12.389	-1.0117	13.048	0	0	0	0
1.6288	-12.375	-1.1176	13.034	0	0	0	0
1.5412	-12.365	-1.2303	13.032	0	0	0	0
1.4582	-12.362	-1.3472	13.05	0	0	0	0
1.3811	-12.365	-1.4671	13.087	0	0	0	0
1.3092	-12.371	-1.5904	13.133	0	0	0	0
1.2408	-12.377	-1.7177	13.176	0	0	0	0
1.1744	-12.385	-1.8486	13.208	0	0	0	0
1.1099	-12.396	-1.9819	13.226	0	0	0	0
1.0487	-12.413	-2.1157	13.227	0	0	0	0
0.99249	-12.435	-2.247	13.216	0	0	0	0
0.94246	-12.462	-2.3714	13.195	0	0	0	0
0.89897	-12.493	-2.4841	13.169	0	0	0	0
0.86216	-12.525	-2.5808	13.14	0	0	0	0
0.83218	-12.557	-2.6604	13.112	0	0	0	0
0.80898	-12.585	-2.7255	13.087	-2.7245	13.024	0	0
0.79182	-12.606	-2.7819	13.066	0	0	0	0
0.77948	-12.623	-2.8358	13.052	0	0	0	0
0.7709	-12.637	-2.8915	13.047	0	0	0	0
0.76537	-12.651	-2.95	13.056	0	0	0	0
0.76226	-12.668	-3.01	13.078	0	0	-2.9867	12.81
0.76078	-12.688	-3.0694	13.105	0	0	0	0
0.76013	-12.714	-3.1269	13.124	0	0	0	0
0.75969	-12.744	-3.1828	13.127	0	0	0	0
0.75907	-12.78	-3.2389	13.112	0	0	0	0
0.75827	-12.82	-3.2974	13.08	0	0	0	0
0.75763	-12.862	-3.3596	13.04	0	0	0	0
0.75772	-12.9	-3.4255	13	0	0	0	0
0.75912	-12.928	-3.4933	12.966	0	0	0	0
0.76223	-12.941	-3.5594	12.944	0	0	0	0
0.76716	-12.941	-3.6198	12.936	0	0	0	0
0.77352	-12.931	-3.6715	12.941	0	0	0	0
0.77998	-12.918	-3.7139	12.958	0	0	0	0
0.78378	-12.907	-3.7482	12.98	0	0	0	0
0.78047	-12.9	-3.7757	13.002	0	0	0	0
0.76432	-12.896	-3.7975	13.02	0	0	0	0
0.72943	-12.894	-3.8139	13.035	0	0	0	0
0.67121	-12.892	-3.8246	13.05	0	0	0	0
0.58782	-12.889	-3.8285	13.069	0	0	0	0
0.48103	-12.883	-3.8235	13.096	0	0	0	0
0.35576	-12.879	-3.8069	13.136	0	0	0	0
0.21863	-12.879	-3.7764	13.185	0	0	0	0
0.07586	-12.887	-3.7313	13.238	0	0	0	0
-0.06834	-12.906	-3.6728	13.285	0	0	0	0
-0.21154	-12.934	-3.6039	13.321	0	0	0	0
-0.35189	-12.969	-3.5283	13.349	0	0	0	0
-0.48748	-13.011	-3.4477	13.368	0	0	0	0
-0.61647	-13.059	-3.3617	13.379	0	0	0	0
-0.73769	-13.111	-3.268	13.379	0	0	0	0
-0.85101	-13.169	-3.166	13.37	-0.9017	-13.041	0	0
-0.95757	-13.232	-3.0581	13.357	0	0	0	0
-1.0595	-13.295	-2.9494	13.348	0	0	0	0
-1.1586	-13.355	-2.8442	13.35	0	0	0	0
-1.2547	-13.407	-2.7437	13.361	0	0	0	0
-1.3466	-13.449	-2.647	13.379	0	0	0	0
-1.4328	-13.479	-2.5519	13.401	0	0	0	0
-1.5124	-13.497	-2.4548	13.426	0	0	0	0
-1.585	-13.505	-2.3516	13.452	0	0	0	0
-1.6498	-13.505	-2.2386	13.48	0	0	-1.6848	-13.411
-1.7059	-13.501	-2.1149	13.508	0	0	0	0
-1.7525	-13.496	-1.9815	13.533	0	0	0	0
-1.7898	-13.492	-1.8402	13.554	0	0	0	0
-1.8193	-13.491	-1.6927	13.565	0	0	0	0
-1.8433	-13.495	-1.5414	13.565	0	0	0	0
-1.8635	-13.501	-1.3894	13.55	0	0	0	0
-1.8806	-13.508	-1.2413	13.521	0	0	0	0
-1.8945	-13.514	-1.1019	13.482	0	0	0	0
-1.9054	-13.519	-0.9751	13.433	0	0	0	0
-1.9136	-13.524	-0.86223	13.376	0	0	0	0
-1.9189	-13.532	-0.76259	13.311	0	0	0	0
-1.9217	-13.548	-0.67346	13.241	0	0	0	0
-1.9222	-13.574	-0.59089	13.173	0	0	0	0
-1.9206	-13.608	-0.51137	13.112	0	0	0	0
-1.9176	-13.647	-0.43294	13.064	0	0	0	0
-1.9138	-13.687	-0.35478	13.029	0	0	0	0
-1.9095	-13.726	-0.27623	13.004	0	0	0	0
-1.905	-13.764	-0.19687	12.987	0	0	0	0
-1.8998	-13.799	-0.11758	12.974	0	0	0	0
-1.8934	-13.831	-0.040986	12.967	0	0	0	0
-1.8851	-13.856	0.029483	12.963	0	0	0	0
-1.8735	-13.873	0.091189	12.957	0	0	0	0
-1.8566	-13.878	0.14345	12.945	0	0	0	0
-1.8318	-13.87	0.1874	12.918	0	0	0	0
-1.7965	-13.849	0.22439	12.871	0	0	0	0
-1.7492	-13.818	0.25499	12.804	0	0	0	0
-1.69	-13.779	0.27919	12.717	0	0	0	0
-1.621	-13.736	0.29699	12.614	0	0	0	0
-1.546	-13.692	0.30837	12.496	0	0	0	0
-1.4691	-13.65	0.3136	12.371	0	0	0	0
-1.3935	-13.608	0.31384	12.246	0	0	0	0
-1.3207	-13.564	0.31146	12.13	0.27808	11.954	0	0
-1.2509	-13.517	0.30927	12.026	0	0	0	0
-1.1852	-13.465	0.30897	11.929	0	0	0	0
-1.1255	-13.407	0.31044	11.833	0	0	0	0
-1.074	-13.347	0.31226	11.734	0	0	0	0
-1.0312	-13.287	0.31261	11.631	0	0	0	0
-0.99577	-13.228	0.31007	11.529	0	0	0	0
-0.96566	-13.171	0.3038	11.429	0	0	0	0
-0.9388	-13.116	0.29337	11.337	0	0	0	0
-0.91365	-13.064	0.27893	11.253	0	0	0	0
-0.88919	-13.013	0.26173	11.177	0	0	0	0
-0.86487	-12.964	0.24348	11.103	0	0	0	0
-0.84065	-12.913	0.22506	11.024	0	0	0	0
-0.81712	-12.861	0.20617	10.94	0	0	0	0
-0.79561	-12.807	0.18625	10.855	0	0	0	0
-0.77766	-12.752	0.16526	10.778	0	0	0	0
-0.76379	-12.697	0.14401	10.711	0	0	0	0
-0.75308	-12.647	0.12391	10.653	0	0	0.10278	10.648
-0.74372	-12.603	0.10628	10.599	0	0	0	0
-0.73405	-12.564	0.091626	10.548	0	0	0	0
-0.7234	-12.53	0.0799	10.503	0	0	0	0
-0.71235	-12.5	0.07094	10.473	0	0	0	0
-0.70224	-12.473	0.064487	10.469	0	0	0	0
-0.694	-12.448	0.059988	10.497	0	0	0	0
-0.68734	-12.423	0.056665	10.553	0	0	0	0
-0.6806	-12.398	0.053754	10.626	0	0	0	0
-0.67115	-12.37	0.050597	10.7	0	0	0	0
-0.65585	-12.34	0.046591	10.763	0	0	0	0
-0.63139	-12.306	0.041252	10.812	0	0	0	0
-0.59508	-12.262	0.034501	10.85	0	0	0	0
-0.54539	-12.207	0.02687	10.879	0	0	0	0
-0.48162	-12.138	0.019137	10.903	0	0	0	0
-0.40361	-12.055	0.011576	10.919	0	0	0	0
-0.31232	-11.958	0.003606	10.925	0	0	0	0
-0.2108	-11.856	-0.005913	10.917	0	0	0	0
-0.10379	-11.754	-0.018082	10.896	0	0	0	0
0.003917	-11.659	-0.033191	10.869	0	0	0	0
0.10914	-11.574	-0.050147	10.845	0	0	0	0
0.21106	-11.497	-0.066926	10.836	0	0	0	0
0.31108	-11.423	-0.081726	10.845	0	0	0	0
0.41191	-11.349	-0.093517	10.866	0	0	0	0
0.51544	-11.267	-0.10195	10.89	0	0	0	0
0.62064	-11.174	-0.10727	10.91	0	0	0	0
0.72377	-11.072	-0.11023	10.923	0	0	0	0
0.82083	-10.962	-0.1117	10.93	0	0	0	0
0.90953	-10.85	-0.11244	10.935	0	0	0	0
0.99058	-10.738	-0.11298	10.943	0	0	0	0
1.0682	-10.624	-0.11348	10.961	0	0	0	0
1.1485	-10.504	-0.11373	10.996	0	0	0	0
1.2363	-10.372	-0.11309	11.055	0	0	0	0
1.3333	-10.226	-0.11053	11.141	0	0	0	0
1.4375	-10.067	-0.10481	11.25	0	0	0	0
1.5446	-9.8991	-0.094831	11.374	0	0	0	0
1.6503	-9.7296	-0.080173	11.499	0	0	0	0
1.7526	-9.5637	-0.06135	11.609	0	0	0	0
1.8518	-9.4045	-0.039958	11.697	0	0	0	0
1.9498	-9.2526	-0.018689	11.765	0	0	0	0
2.0479	-9.1082	-0.000743	11.823	0	0	0	0
2.1466	-8.97	0.011175	11.879	0	0	0	0
2.2453	-8.8358	0.015438	11.939	0	0	0	0
2.3432	-8.7041	0.011699	12.001	2.33	-8.6739	0	0
2.4393	-8.5759	0.001097	12.059	0	0	0	0
2.5327	-8.4525	-0.01394	12.105	0	0	0	0
2.6225	-8.3344	-0.030564	12.136	0	0	0	0
2.708	-8.2213	-0.046567	12.152	0	0	0	0
2.7878	-8.1127	-0.061043	12.157	0	0	0	0
2.8605	-8.0083	-0.074394	12.158	0	0	0	0
2.9256	-7.9081	-0.08764	12.161	0	0	0	0
2.9842	-7.8104	-0.10161	12.167	0	0	2.9905	-7.7962
3.0385	-7.7129	-0.11682	12.176	0	0	0	0
3.0912	-7.6152	-0.13381	12.188	0	0	0	0
3.144	-7.5194	-0.1529	12.207	0	0	0	0
3.1968	-7.4288	-0.17321	12.235	0	0	0	0
3.2483	-7.3453	-0.19225	12.272	0	0	0	0
3.297	-7.2695	-0.20672	12.309	0	0	0	0
3.342	-7.2008	-0.21388	12.341	0	0	0	0
3.3828	-7.1392	-0.21267	12.367	0	0	0	0
3.4183	-7.0848	-0.20483	12.387	0	0	0	0
3.4482	-7.0369	-0.19536	12.406	0	0	0	0
3.473	-6.994	-0.19138	12.425	0	0	0	0
3.4934	-6.9558	-0.19989	12.445	0	0	0	0
3.5101	-6.9231	-0.22601	12.465	0	0	0	0
3.5235	-6.8973	-0.27215	12.48	0	0	0	0
3.5337	-6.8788	-0.33795	12.483	0	0	0	0
3.5404	-6.8665	-0.42111	12.469	0	0	0	0
3.543	-6.8579	-0.51867	12.436	0	0	0	0
3.541	-6.85	-0.62815	12.386	0	0	0	0
3.5351	-6.8398	-0.74774	12.325	0	0	0	0
3.5267	-6.8249	-0.87591	12.262	0	0	0	0
3.5181	-6.805	-1.0117	12.202	0	0	0	0
3.5105	-6.7822	-1.155	12.146	0	0	0	0
3.5041	-6.7618	-1.3066	12.095	0	0	0	0
3.4974	-6.7489	-1.4655	12.053	0	0	0	0
3.4878	-6.7455	-1.6293	12.023	0	0	0	0
3.4722	-6.7503	-1.7953	12.006	0	0	0	0
3.4471	-6.7598	-1.9625	11.991	0	0	0	0
3.4094	-6.7698	-2.1325	11.957	0	0	0	0
3.3576	-6.7766	-2.3098	11.874	0	0	0	0
3.2929	-6.7784	-2.5015	11.71	0	0	0	0
3.2182	-6.7767	-2.714	11.434	0	0	0	0
3.1372	-6.7762	-2.9488	11.026	0	0	0	0
3.0527	-6.7838	-3.1959	10.502	0	0	0	0
2.9665	-6.8048	-3.4317	9.932	-3.8773	8.6115	0	0
2.8795	-6.8416	-3.6276	9.4102	0	0	-3.8786	8.5992
