## Supplementary material for "How to control unpredictable others in court-net sports": International match data: n7_7_3.txt

-1.3279	-12.18	3.6437	12.081	0	0	-1.3448	-12.15
-1.3068	-12.161	3.6444	12.047	0	0	0	0
-1.2792	-12.126	3.6431	12.006	0	0	0	0
-1.2479	-12.074	3.6412	11.966	0	0	0	0
-1.2171	-12.008	3.6399	11.931	0	0	0	0
-1.1903	-11.932	3.6401	11.908	0	0	0	0
-1.1699	-11.851	3.6418	11.896	0	0	0	0
-1.1566	-11.773	3.6443	11.896	0	0	0	0
-1.1503	-11.701	3.6467	11.907	0	0	0	0
-1.1505	-11.638	3.6478	11.924	0	0	0	0
-1.1571	-11.586	3.6473	11.938	0	0	0	0
-1.1694	-11.547	3.6459	11.946	0	0	0	0
-1.187	-11.52	3.6456	11.944	0	0	0	0
-1.2091	-11.502	3.6495	11.932	3.6377	11.956	0	0
-1.2346	-11.491	3.6605	11.913	0	0	0	0
-1.2626	-11.483	3.6814	11.891	0	0	0	0
-1.2917	-11.475	3.7143	11.872	0	0	0	0
-1.3211	-11.468	3.7616	11.857	0	0	0	0
-1.3501	-11.463	3.8256	11.848	0	0	0	0
-1.3783	-11.462	3.9072	11.84	0	0	0	0
-1.4058	-11.468	4.005	11.829	0	0	0	0
-1.4327	-11.48	4.1141	11.814	0	0	0	0
-1.4589	-11.496	4.2284	11.792	0	0	0	0
-1.4838	-11.514	4.3426	11.767	0	0	0	0
-1.5065	-11.531	4.4532	11.742	0	0	0	0
-1.5266	-11.549	4.5578	11.719	0	0	0	0
-1.5445	-11.565	4.6546	11.697	0	0	0	0
-1.5609	-11.581	4.7425	11.68	0	0	0	0
-1.5772	-11.592	4.8225	11.668	0	0	0	0
-1.5957	-11.593	4.8961	11.662	0	0	0	0
-1.6189	-11.582	4.9643	11.661	0	0	0	0
-1.6481	-11.554	5.0265	11.665	0	0	0	0
-1.683	-11.512	5.0825	11.677	0	0	0	0
-1.7208	-11.463	5.1326	11.698	0	0	0	0
-1.758	-11.419	5.1785	11.724	0	0	5.173	11.9
-1.7922	-11.39	5.2221	11.749	0	0	0	0
-1.8223	-11.386	5.2654	11.771	0	0	0	0
-1.8483	-11.409	5.3096	11.791	0	0	0	0
-1.8708	-11.455	5.3551	11.814	0	0	0	0
-1.8907	-11.514	5.4018	11.845	0	0	0	0
-1.909	-11.577	5.4502	11.887	0	0	0	0
-1.926	-11.63	5.4999	11.941	0	0	0	0
-1.9412	-11.666	5.5493	12.002	0	0	0	0
-1.9544	-11.68	5.5945	12.063	0	0	0	0
-1.9655	-11.676	5.6307	12.113	0	0	0	0
-1.9761	-11.658	5.6539	12.148	0	0	0	0
-1.989	-11.632	5.663	12.168	0	0	0	0
-2.0082	-11.6	5.6608	12.176	0	0	0	0
-2.0383	-11.562	5.6512	12.177	0	0	0	0
-2.0828	-11.518	5.6368	12.178	0	0	0	0
-2.1438	-11.468	5.6178	12.182	0	0	0	0
-2.2207	-11.416	5.5926	12.196	0	0	0	0
-2.311	-11.365	5.5592	12.221	0	0	0	0
-2.4107	-11.318	5.517	12.261	0	0	0	0
-2.5148	-11.279	5.4674	12.314	0	0	0	0
-2.6178	-11.247	5.4128	12.383	0	0	0	0
-2.7152	-11.221	5.3562	12.465	0	0	0	0
-2.8039	-11.199	5.2996	12.554	0	0	0	0
-2.8834	-11.177	5.2426	12.64	0	0	0	0
-2.9555	-11.155	5.1838	12.718	0	0	0	0
-3.024	-11.132	5.122	12.789	0	0	0	0
-3.0944	-11.104	5.0572	12.859	0	0	0	0
-3.1727	-11.069	4.9886	12.927	0	0	0	0
-3.2637	-11.022	4.9137	12.991	0	0	0	0
-3.3685	-10.963	4.8284	13.05	0	0	0	0
-3.4853	-10.892	4.7296	13.103	0	0	0	0
-3.6093	-10.814	4.6163	13.151	0	0	0	0
-3.734	-10.736	4.4905	13.197	0	0	0	0
-3.852	-10.667	4.3562	13.241	0	0	0	0
-3.9564	-10.614	4.2168	13.281	0	0	0	0
-4.0435	-10.583	4.0732	13.317	0	0	0	0
-4.1134	-10.572	3.9252	13.35	0	0	0	0
-4.1689	-10.576	3.773	13.384	0	0	0	0
-4.2147	-10.587	3.6175	13.415	0	0	0	0
-4.2562	-10.597	3.4604	13.437	0	0	0	0
-4.2984	-10.596	3.3041	13.445	0	0	0	0
-4.3449	-10.576	3.1503	13.442	0	0	0	0
-4.3979	-10.537	2.9986	13.434	0	0	0	0
-4.4582	-10.477	2.8484	13.426	0	0	0	0
-4.5247	-10.4	2.7009	13.417	0	0	0	0
-4.5951	-10.312	2.5591	13.405	0	0	0	0
-4.6659	-10.217	2.4261	13.391	0	0	0	0
-4.7341	-10.122	2.3037	13.379	0	0	0	0
-4.7974	-10.03	2.1918	13.374	-4.776	-10.033	0	0
-4.8539	-9.9455	2.0885	13.382	0	0	0	0
-4.9018	-9.8707	1.9895	13.401	0	0	0	0
-4.9398	-9.809	1.891	13.431	0	0	0	0
-4.9673	-9.7632	1.7919	13.465	0	0	0	0
-4.9856	-9.7335	1.695	13.497	0	0	0	0
-4.9969	-9.7174	1.605	13.524	0	0	0	0
-5.0038	-9.711	1.5265	13.545	0	0	0	0
-5.0081	-9.7104	1.4622	13.564	0	0	0	0
-5.0109	-9.7126	1.4126	13.585	0	0	0	0
-5.0126	-9.7155	1.377	13.613	0	0	0	0
-5.0139	-9.7183	1.3536	13.647	0	0	0	0
-5.0147	-9.7208	1.34	13.686	0	0	0	0
-5.0151	-9.7234	1.3335	13.728	0	0	0	0
-5.0146	-9.7271	1.3316	13.772	0	0	-5.0012	-9.6788
-5.0122	-9.7329	1.3321	13.816	0	0	0	0
-5.0067	-9.7417	1.3327	13.856	0	0	0	0
-4.997	-9.7537	1.3315	13.888	0	0	0	0
-4.9821	-9.7678	1.3278	13.911	0	0	0	0
-4.962	-9.7811	1.3225	13.924	0	0	0	0
-4.9372	-9.7898	1.3178	13.93	0	0	0	0
-4.9082	-9.7912	1.3162	13.927	0	0	0	0
-4.8753	-9.785	1.3183	13.917	0	0	0	0
-4.8386	-9.7733	1.3225	13.905	0	0	0	0
-4.7981	-9.7606	1.3243	13.894	0	0	0	0
-4.7537	-9.7527	1.3176	13.887	0	0	0	0
-4.7052	-9.7549	1.2959	13.885	0	0	0	0
-4.6519	-9.7691	1.2541	13.888	0	0	0	0
-4.5927	-9.7938	1.1898	13.891	0	0	0	0
-4.5269	-9.8261	1.1037	13.894	0	0	0	0
-4.4553	-9.8647	0.99782	13.893	0	0	0	0
-4.3798	-9.9103	0.87455	13.891	0	0	0	0
-4.3029	-9.964	0.73724	13.896	0	0	0	0
-4.2267	-10.025	0.59056	13.916	0	0	0	0
-4.1529	-10.088	0.43896	13.954	0	0	0	0
-4.0816	-10.151	0.28465	14.004	0	0	0	0
-4.0106	-10.212	0.12737	14.054	0	0	0	0
-3.9358	-10.272	-0.03413	14.099	0	0	0	0
-3.854	-10.331	-0.19982	14.131	0	0	0	0
-3.7647	-10.389	-0.36725	14.147	0	0	0	0
-3.67	-10.445	-0.53268	14.145	0	0	0	0
-3.5739	-10.498	-0.69349	14.128	0	0	0	0
-3.481	-10.546	-0.84935	14.102	-0.85887	14.112	0	0
-3.3947	-10.589	-1.0015	14.079	0	0	0	0
-3.3158	-10.63	-1.1512	14.069	0	0	0	0
-3.2422	-10.669	-1.298	14.079	0	0	0	0
-3.1702	-10.708	-1.4392	14.106	0	0	0	0
-3.0957	-10.743	-1.5713	14.146	0	0	0	0
-3.0143	-10.776	-1.6918	14.19	0	0	-1.6791	14.307
-2.9233	-10.809	-1.7998	14.233	0	0	0	0
-2.8224	-10.848	-1.8958	14.273	0	0	0	0
-2.7143	-10.899	-1.9803	14.312	0	0	0	0
-2.6033	-10.965	-2.0546	14.346	0	0	0	0
-2.4939	-11.045	-2.1206	14.375	0	0	0	0
-2.3895	-11.128	-2.1798	14.396	0	0	0	0
-2.2915	-11.204	-2.2333	14.406	0	0	0	0
-2.1994	-11.262	-2.2811	14.408	0	0	0	0
-2.1115	-11.296	-2.3234	14.404	0	0	0	0
-2.0239	-11.307	-2.3609	14.398	0	0	0	0
-1.9321	-11.301	-2.3957	14.393	0	0	0	0
-1.8335	-11.291	-2.4304	14.393	0	0	0	0
-1.7297	-11.289	-2.4671	14.4	0	0	0	0
-1.6266	-11.301	-2.5064	14.417	0	0	0	0
-1.5309	-11.327	-2.5477	14.443	0	0	0	0
-1.4473	-11.362	-2.59	14.477	0	0	0	0
-1.3772	-11.399	-2.6318	14.513	0	0	0	0
-1.3195	-11.435	-2.6715	14.545	0	0	0	0
-1.2722	-11.468	-2.7066	14.569	0	0	0	0
-1.2326	-11.499	-2.7336	14.579	0	0	0	0
-1.1981	-11.527	-2.7476	14.571	0	0	0	0
-1.1656	-11.558	-2.743	14.545	0	0	0	0
-1.1315	-11.594	-2.7158	14.509	0	0	0	0
-1.0925	-11.642	-2.6652	14.472	0	0	0	0
-1.0465	-11.706	-2.5936	14.439	0	0	0	0
-0.99306	-11.791	-2.505	14.409	0	0	0	0
-0.93416	-11.901	-2.4044	14.38	0	0	0	0
-0.87376	-12.035	-2.2972	14.353	0	0	0	0
-0.81622	-12.187	-2.1873	14.333	0	0	0	0
-0.76439	-12.342	-2.0764	14.321	0	0	0	0
-0.71903	-12.489	-1.964	14.316	0	0	0	0
-0.67964	-12.618	-1.8495	14.313	0	0	0	0
-0.64551	-12.73	-1.7337	14.302	0	0	0	0
-0.61632	-12.83	-1.6195	14.277	0	0	0	0
-0.59203	-12.923	-1.51	14.238	0	0	0	0
-0.57219	-13.015	-1.4083	14.192	0	0	0	0
-0.5557	-13.106	-1.3163	14.145	0	0	0	0
-0.54106	-13.196	-1.2345	14.102	0	0	0	0
-0.52715	-13.284	-1.1616	14.06	0	0	0	0
-0.51379	-13.369	-1.0952	14.015	0	0	0	0
-0.50169	-13.448	-1.0321	13.965	-0.48207	-13.394	0	0
-0.49175	-13.521	-0.96937	13.917	0	0	0	0
-0.48433	-13.587	-0.9055	13.876	0	0	0	0
-0.47922	-13.645	-0.84004	13.849	0	0	0	0
-0.476	-13.696	-0.77314	13.834	0	0	0	0
-0.47424	-13.736	-0.70476	13.828	0	0	0	0
-0.47334	-13.765	-0.63478	13.822	0	0	0	0
-0.47246	-13.783	-0.5631	13.812	0	0	0	0
-0.47047	-13.794	-0.48905	13.793	0	0	0	0
-0.46602	-13.799	-0.41147	13.763	0	0	0	0
-0.45774	-13.802	-0.32989	13.724	0	0	-0.47101	-13.738
-0.4447	-13.804	-0.24589	13.676	0	0	0	0
-0.42675	-13.805	-0.1628	13.622	0	0	0	0
-0.40438	-13.806	-0.084323	13.568	0	0	0	0
-0.37792	-13.806	-0.013999	13.521	0	0	0	0
-0.34725	-13.806	0.045146	13.488	0	0	0	0
-0.31247	-13.808	0.091429	13.468	0	0	0	0
-0.27462	-13.813	0.12492	13.459	0	0	0	0
-0.236	-13.822	0.14711	13.457	0	0	0	0
-0.20026	-13.837	0.16065	13.458	0	0	0	0
-0.17177	-13.857	0.1689	13.462	0	0	0	0
-0.15416	-13.879	0.17502	13.465	0	0	0	0
-0.14921	-13.902	0.18124	13.469	0	0	0	0
-0.15691	-13.926	0.18831	13.474	0	0	0	0
-0.17561	-13.95	0.19493	13.479	0	0	0	0
-0.20192	-13.975	0.19739	13.486	0	0	0	0
-0.23074	-13.995	0.18989	13.495	0	0	0	0
-0.25643	-14.005	0.16617	13.504	0	0	0	0
-0.27505	-14.001	0.12194	13.512	0	0	0	0
-0.2857	-13.98	0.056737	13.516	0	0	0	0
-0.28946	-13.945	-0.026008	13.51	0	0	0	0
-0.28737	-13.896	-0.12055	13.489	0	0	0	0
-0.2797	-13.838	-0.22107	13.452	0	0	0	0
-0.26628	-13.777	-0.32315	13.405	0	0	0	0
-0.24676	-13.716	-0.42469	13.357	0	0	0	0
-0.22096	-13.661	-0.52629	13.317	0	0	0	0
-0.18937	-13.616	-0.63059	13.283	0	0	0	0
-0.15338	-13.584	-0.74093	13.249	0	0	0	0
-0.11511	-13.566	-0.85996	13.205	0	0	0	0
-0.076945	-13.56	-0.98833	13.148	0	0	0	0
-0.041169	-13.562	-1.1235	13.078	0	0	0	0
-0.009906	-13.567	-1.2602	13.002	0	0	0	0
0.015362	-13.57	-1.3928	12.927	0	0	0	0
0.034302	-13.568	-1.5182	12.859	-1.4997	12.765	0	0
0.047477	-13.556	-1.6358	12.801	0	0	0	0
0.055859	-13.532	-1.7457	12.751	0	0	0	0
0.060915	-13.496	-1.8481	12.706	0	0	0	0
0.064797	-13.449	-1.9428	12.663	0	0	0	0
0.070156	-13.394	-2.0295	12.623	0	0	0	0
0.079611	-13.338	-2.1079	12.592	0	0	0	0
0.095155	-13.286	-2.1782	12.576	0	0	0	0
0.11786	-13.246	-2.2406	12.58	0	0	-2.2669	12.451
0.14784	-13.224	-2.2948	12.606	0	0	0	0
0.18396	-13.221	-2.3401	12.649	0	0	0	0
0.22377	-13.236	-2.3763	12.696	0	0	0	0
0.26433	-13.264	-2.4042	12.739	0	0	0	0
0.30311	-13.299	-2.4261	12.771	0	0	0	0
0.33823	-13.331	-2.4443	12.79	0	0	0	0
0.36815	-13.354	-2.4608	12.799	0	0	0	0
0.39139	-13.363	-2.4761	12.799	0	0	0	0
0.40667	-13.354	-2.4906	12.795	0	0	0	0
0.41309	-13.327	-2.5053	12.789	0	0	0	0
0.40966	-13.279	-2.5217	12.784	0	0	0	0
0.39468	-13.211	-2.5406	12.783	0	0	0	0
0.36606	-13.123	-2.5605	12.789	0	0	0	0
0.32245	-13.022	-2.5784	12.804	0	0	0	0
0.26392	-12.913	-2.5906	12.831	0	0	0	0
0.19171	-12.803	-2.5927	12.869	0	0	0	0
0.10811	-12.699	-2.5807	12.916	0	0	0	0
0.016932	-12.602	-2.5522	12.968	0	0	0	0
-0.076792	-12.514	-2.5064	13.018	0	0	0	0
-0.16847	-12.433	-2.4425	13.058	0	0	0	0
-0.25562	-12.355	-2.36	13.084	0	0	0	0
-0.33788	-12.275	-2.2599	13.098	0	0	0	0
-0.41581	-12.186	-2.146	13.104	0	0	0	0
-0.4894	-12.08	-2.0247	13.104	0	0	0	0
-0.55711	-11.957	-1.903	13.098	0	0	0	0
-0.6166	-11.815	-1.7859	13.086	0	0	0	0
-0.66663	-11.659	-1.6754	13.074	0	0	0	0
-0.70784	-11.495	-1.5717	13.065	0	0	0	0
-0.74244	-11.329	-1.4754	13.064	0	0	0	0
-0.77378	-11.17	-1.3861	13.072	0	0	0	0
-0.80566	-11.021	-1.3023	13.084	0	0	0	0
-0.84095	-10.881	-1.2209	13.09	-0.82862	-10.814	0	0
-0.88078	-10.744	-1.1397	13.08	0	0	0	0
-0.92457	-10.608	-1.0577	13.049	0	0	0	0
-0.97044	-10.468	-0.9759	12.996	0	0	0	0
-1.0157	-10.327	-0.89524	12.93	0	0	0	0
-1.0578	-10.188	-0.81614	12.859	0	0	0	0
-1.0959	-10.054	-0.73869	12.793	0	0	0	0
-1.1309	-9.9244	-0.66357	12.739	0	0	0	0
-1.1648	-9.7953	-0.59209	12.7	0	0	0	0
-1.1992	-9.6655	-0.52509	12.673	0	0	0	0
-1.2344	-9.5349	-0.46181	12.653	0	0	0	0
-1.2695	-9.4047	-0.39986	12.633	0	0	0	0
-1.3027	-9.2767	-0.33663	12.607	0	0	-1.3138	-9.1974
-1.3321	-9.1539	-0.2712	12.575	0	0	0	0
-1.3562	-9.0391	-0.20523	12.536	0	0	0	0
-1.375	-8.9339	-0.14172	12.492	0	0	0	0
-1.3893	-8.8398	-0.082841	12.442	0	0	0	0
-1.4006	-8.7576	-0.028947	12.383	0	0	0	0
-1.4101	-8.687	0.02074	12.311	0	0	0	0
-1.419	-8.6258	0.067017	12.224	0	0	0	0
-1.4276	-8.5708	0.10997	12.13	0	0	0	0
-1.436	-8.5202	0.14891	12.04	0	0	0	0
-1.4439	-8.4744	0.18313	11.962	0	0	0	0
-1.4514	-8.4356	0.21277	11.901	0	0	0	0
-1.4583	-8.4054	0.23884	11.858	0	0	0	0
-1.4646	-8.3822	0.26211	11.827	0	0	0	0
-1.4704	-8.3633	0.28213	11.803	0	0	0	0
-1.4756	-8.3473	0.29744	11.777	0	0	0	0
-1.4802	-8.3338	0.30647	11.742	0	0	0	0
-1.4835	-8.3227	0.30786	11.696	0	0	0	0
-1.4845	-8.3134	0.30018	11.641	0	0	0	0
-1.4827	-8.3046	0.28174	11.584	0	0	0	0
-1.4782	-8.295	0.25053	11.526	0	0	0	0
-1.4721	-8.2836	0.20457	11.466	0	0	0	0
-1.4655	-8.271	0.14319	11.398	0	0	0	0
-1.458	-8.2593	0.068646	11.322	0	0	0	0
-1.4484	-8.252	-0.014261	11.239	0	0	0	0
-1.4348	-8.253	-0.10047	11.157	0	0	0	0
-1.4157	-8.2661	-0.18639	11.08	0	0	0	0
-1.3911	-8.2944	-0.26962	11.011	0	0	0	0
-1.3614	-8.3404	-0.34876	10.954	0	0	0	0
-1.327	-8.4051	-0.42441	10.911	0	0	0	0
-1.2876	-8.4872	-0.4991	10.887	0	0	0	0
-1.2431	-8.5828	-0.57563	10.883	0	0	0	0
-1.1942	-8.6874	-0.65564	10.901	0	0	0	0
-1.1422	-8.7974	-0.73898	10.94	0	0	0	0
-1.0884	-8.9134	-0.82324	10.996	0	0	0	0
-1.0338	-9.038	-0.9044	11.065	0	0	0	0
-0.97951	-9.172	-0.97904	11.147	0	0	0	0
-0.92742	-9.3097	-1.046	11.241	0	0	0	0
-0.87962	-9.441	-1.1064	11.345	0	0	0	0
-0.83747	-9.557	-1.1618	11.455	0	0	0	0
-0.80058	-9.6546	-1.2139	11.566	0	0	0	0
-0.76685	-9.735	-1.2651	11.681	-1.2297	11.495	0	0
-0.73333	-9.8009	-1.3185	11.801	0	0	0	0
-0.6974	-9.8547	-1.3764	11.922	0	0	0	0
-0.65751	-9.9001	-1.4386	12.033	0	0	-1.4367	12.446
-0.61342	-9.9436	-1.503	12.12	0	0	0	0
-0.56576	-9.995	-1.5668	12.185	0	0	0	0
-0.51538	-10.065	-1.6283	12.243	0	0	0	0
-0.46316	-10.159	-1.6872	12.309	0	0	0	0
-0.41056	-10.278	-1.7446	12.393	0	0	0	0
-0.36014	-10.414	-1.8023	12.497	0	0	0	0
-0.31514	-10.555	-1.8616	12.617	0	0	0	0
-0.27805	-10.684	-1.9226	12.745	0	0	0	0
-0.25002	-10.79	-1.9838	12.869	0	0	0	0
-0.23121	-10.864	-2.0426	12.986	0	0	0	0
-0.22108	-10.906	-2.0964	13.094	0	0	0	0
-0.21822	-10.923	-2.1435	13.194	0	0	0	0
-0.22078	-10.929	-2.1833	13.292	0	0	0	0
-0.22756	-10.938	-2.2169	13.393	0	0	0	0
-0.23835	-10.963	-2.2458	13.499	0	0	0	0
-0.25322	-11.006	-2.2724	13.605	0	0	0	0
-0.27196	-11.065	-2.2986	13.705	0	0	0	0
-0.29396	-11.132	-2.3248	13.795	0	0	0	0
-0.31823	-11.204	-2.3492	13.877	0	0	0	0
-0.34357	-11.274	-2.3693	13.952	0	0	0	0
-0.36899	-11.341	-2.3827	14.02	0	0	0	0
-0.39408	-11.405	-2.3876	14.075	0	0	0	0
-0.4187	-11.469	-2.3829	14.11	0	0	0	0
-0.44252	-11.534	-2.3681	14.116	0	0	0	0
-0.46536	-11.597	-2.3438	14.097	0	0	0	0
-0.48786	-11.656	-2.3109	14.06	0	0	0	0
-0.51159	-11.707	-2.2704	14.019	0	0	0	0
-0.53871	-11.748	-2.224	13.988	0	0	0	0
-0.57156	-11.776	-2.1743	13.974	0	0	0	0
-0.61175	-11.787	-2.1251	13.976	0	0	0	0
-0.65886	-11.779	-2.0793	13.985	0	0	0	0
-0.7103	-11.752	-2.0374	13.996	0	0	0	0
-0.7624	-11.714	-1.9971	14.003	0	0	0	0
-0.81179	-11.67	-1.9547	14.005	0	0	0	0
-0.85615	-11.626	-1.9062	14.001	-0.87125	-11.553	0	0
-0.89434	-11.583	-1.8485	13.986	0	0	0	0
-0.92605	-11.54	-1.78	13.954	0	0	0	0
-0.9512	-11.497	-1.7005	13.908	0	0	0	0
-0.96961	-11.45	-1.6115	13.855	0	0	0	0
-0.98128	-11.402	-1.5156	13.798	0	0	0	0
-0.98689	-11.351	-1.4157	13.739	0	0	0	0
-0.98786	-11.301	-1.3153	13.676	0	0	0	0
-0.98594	-11.255	-1.2184	13.612	0	0	0	0
-0.9828	-11.216	-1.1287	13.558	0	0	0	0
-0.98001	-11.186	-1.0481	13.523	0	0	0	0
-0.97886	-11.166	-0.97705	13.516	0	0	0	0
-0.98035	-11.154	-0.91498	13.537	0	0	0	0
-0.9852	-11.147	-0.86159	13.583	0	0	0	0
-0.99393	-11.141	-0.81672	13.644	0	0	0	0
-1.0066	-11.134	-0.77985	13.705	0	0	0	0
-1.0221	-11.123	-0.75041	13.755	0	0	-1.0284	-11.1
-1.0383	-11.108	-0.72784	13.788	0	0	0	0
-1.0521	-11.09	-0.71075	13.8	0	0	0	0
-1.0601	-11.07	-0.69644	13.794	0	0	0	0
-1.059	-11.047	-0.68156	13.774	0	0	0	0
-1.0457	-11.024	-0.66321	13.747	0	0	0	0
-1.0178	-11	-0.63987	13.723	0	0	0	0
-0.97497	-10.975	-0.6117	13.704	0	0	0	0
-0.91936	-10.951	-0.58015	13.693	0	0	0	0
-0.85532	-10.924	-0.54756	13.688	0	0	0	0
-0.7887	-10.896	-0.51726	13.684	0	0	0	0
-0.7255	-10.866	-0.49381	13.679	0	0	0	0
-0.6704	-10.834	-0.48244	13.667	0	0	0	0
-0.62534	-10.799	-0.48744	13.647	0	0	0	0
-0.58939	-10.76	-0.51082	13.619	0	0	0	0
-0.56003	-10.718	-0.55241	13.584	0	0	0	0
-0.5343	-10.673	-0.61087	13.543	0	0	0	0
-0.5089	-10.627	-0.68405	13.497	0	0	0	0
-0.48028	-10.583	-0.76912	13.448	0	0	0	0
-0.44555	-10.543	-0.86302	13.397	0	0	0	0
-0.40375	-10.512	-0.9632	13.342	0	0	0	0
-0.35631	-10.499	-1.0685	13.284	0	0	0	0
-0.30624	-10.509	-1.1792	13.229	0	0	0	0
-0.25685	-10.541	-1.2957	13.183	0	0	0	0
-0.21056	-10.589	-1.4173	13.155	0	0	0	0
-0.16848	-10.642	-1.5422	13.148	0	0	0	0
-0.13086	-10.692	-1.6673	13.158	0	0	0	0
-0.097513	-10.735	-1.7884	13.177	0	0	0	0
-0.06806	-10.771	-1.9021	13.197	0	0	0	0
-0.041998	-10.801	-2.0077	13.217	0	0	0	0
-0.018664	-10.83	-2.1086	13.238	0	0	0	0
0.002946	-10.859	-2.2094	13.262	-2.1476	13.141	0	0
0.023934	-10.89	-2.3136	13.29	0	0	0	0
0.044893	-10.924	-2.4222	13.32	0	0	0	0
0.06563	-10.964	-2.5344	13.354	0	0	-2.4952	13.425
0.085441	-11.012	-2.6482	13.393	0	0	0	0
0.1036	-11.072	-2.7606	13.441	0	0	0	0
0.11981	-11.148	-2.8691	13.499	0	0	0	0
0.13418	-11.236	-2.9725	13.558	0	0	0	0
0.14688	-11.333	-3.0707	13.611	0	0	0	0
0.15795	-11.432	-3.1631	13.653	0	0	0	0
0.16776	-11.527	-3.247	13.685	0	0	0	0
0.17747	-11.612	-3.32	13.712	0	0	0	0
0.1895	-11.68	-3.3814	13.735	0	0	0	0
0.2078	-11.723	-3.4332	13.758	0	0	0	0
0.23744	-11.74	-3.4787	13.78	0	0	0	0
0.28331	-11.734	-3.5228	13.801	0	0	0	0
0.34866	-11.712	-3.5705	13.823	0	0	0	0
0.43408	-11.687	-3.6247	13.851	0	0	0	0
0.53687	-11.672	-3.6838	13.886	0	0	0	0
0.65102	-11.676	-3.7418	13.927	0	0	0	0
0.7681	-11.702	-3.7905	13.97	0	0	0	0
0.87905	-11.748	-3.8235	14.006	0	0	0	0
0.97691	-11.805	-3.8364	14.029	0	0	0	0
1.0583	-11.865	-3.8271	14.037	0	0	0	0
1.1232	-11.92	-3.7957	14.031	0	0	0	0
1.1738	-11.969	-3.7451	14.02	0	0	0	0
1.2133	-12.013	-3.6808	14.012	0	0	0	0
1.2448	-12.05	-3.6094	14.016	0	0	0	0
1.2706	-12.084	-3.5368	14.036	0	0	0	0
1.2933	-12.117	-3.4669	14.071	0	0	0	0
1.3159	-12.155	-3.4006	14.118	0	0	0	0
1.341	-12.201	-3.3366	14.169	0	0	0	0
1.3698	-12.26	-3.2722	14.211	0	0	0	0
1.4009	-12.338	-3.2057	14.237	0	0	0	0
1.4317	-12.437	-3.1367	14.246	0	0	0	0
1.4598	-12.557	-3.0667	14.247	0	0	0	0
1.4841	-12.695	-2.9979	14.249	0	0	0	0
1.5048	-12.844	-2.9324	14.253	0	0	0	0
1.5229	-12.992	-2.8706	14.252	0	0	0	0
1.5399	-13.13	-2.8119	14.24	1.5409	-13.108	0	0
1.5573	-13.247	-2.7555	14.213	0	0	0	0
1.5759	-13.337	-2.7	14.172	0	0	0	0
1.5965	-13.403	-2.6439	14.127	0	0	0	0
1.6197	-13.446	-2.5843	14.091	0	0	0	0
1.6466	-13.472	-2.518	14.074	0	0	0	0
1.6783	-13.487	-2.4422	14.08	0	0	0	0
1.7145	-13.495	-2.3557	14.106	0	0	0	0
1.7533	-13.502	-2.2595	14.144	0	0	1.7574	-13.444
1.7923	-13.51	-2.1561	14.18	0	0	0	0
1.8284	-13.523	-2.048	14.194	0	0	0	0
1.8584	-13.542	-1.9372	14.168	0	0	0	0
1.88	-13.57	-1.8262	14.097	0	0	0	0
1.893	-13.61	-1.7187	13.99	0	0	0	0
1.8988	-13.664	-1.6188	13.87	0	0	0	0
1.8998	-13.736	-1.53	13.758	0	0	0	0
1.8986	-13.824	-1.4533	13.675	0	0	0	0
1.8975	-13.926	-1.3863	13.63	0	0	0	0
1.8984	-14.038	-1.3241	13.622	0	0	0	0
1.902	-14.153	-1.2617	13.644	0	0	0	0
1.9072	-14.265	-1.1952	13.683	0	0	0	0
1.9112	-14.366	-1.1211	13.727	0	0	0	0
1.9104	-14.446	-1.037	13.767	0	0	0	0
1.9014	-14.503	-0.94173	13.797	0	0	0	0
1.8832	-14.54	-0.83568	13.81	0	0	0	0
1.8572	-14.562	-0.7215	13.803	0	0	0	0
1.8252	-14.577	-0.60361	13.776	0	0	0	0
1.7887	-14.589	-0.48692	13.738	0	0	0	0
1.7477	-14.601	-0.37618	13.696	0	0	0	0
1.702	-14.614	-0.2765	13.662	0	0	0	0
1.651	-14.626	-0.19296	13.643	0	0	0	0
1.594	-14.633	-0.12897	13.642	0	0	0	0
1.5297	-14.631	-0.084698	13.658	0	0	0	0
1.4571	-14.612	-0.056764	13.687	0	0	0	0
1.3756	-14.574	-0.03956	13.72	0	0	0	0
1.2859	-14.519	-0.027311	13.747	0	0	0	0
1.19	-14.452	-0.01586	13.761	-0.065767	13.94	0	0
1.0909	-14.382	-0.003695	13.767	0	0	0	0
0.99165	-14.315	0.008335	13.771	0	0	0	0
0.89432	-14.252	0.018587	13.778	0	0	0	0
0.80036	-14.189	0.026056	13.784	0	0	0	0
0.71111	-14.12	0.03067	13.79	0	0	0	0
0.62848	-14.042	0.032901	13.794	0	0	0	0
0.55523	-13.954	0.033378	13.796	0	0	0	0
0.49405	-13.859	0.032694	13.798	0	0	0	0
0.44604	-13.761	0.031339	13.799	0	0	0	0
0.41012	-13.665	0.029739	13.8	0	0	0	0
0.38341	-13.572	0.028345	13.801	0	0	0	0
0.36192	-13.482	0.027738	13.802	0	0	0	0
0.34136	-13.391	0.02872	13.803	0	0	0	0
0.31801	-13.295	0.032326	13.803	0	0	0.031488	13.794
0.28944	-13.19	0.03971	13.8	0	0	0	0
0.25508	-13.073	0.051814	13.794	0	0	0	0
0.21596	-12.947	0.068751	13.783	0	0	0	0
0.17388	-12.819	0.089081	13.765	0	0	0	0
0.13085	-12.695	0.10981	13.742	0	0	0	0
0.089028	-12.583	0.1277	13.715	0	0	0	0
0.05017	-12.491	0.14083	13.69	0	0	0	0
0.014936	-12.423	0.14899	13.67	0	0	0	0
-0.017439	-12.379	0.15309	13.657	0	0	0	0
-0.049243	-12.354	0.15446	13.647	0	0	0	0
-0.083987	-12.342	0.1545	13.638	0	0	0	0
-0.12535	-12.334	0.15452	13.628	0	0	0	0
-0.17595	-12.323	0.15567	13.614	0	0	0	0
-0.23656	-12.301	0.1589	13.596	0	0	0	0
-0.30563	-12.263	0.16485	13.576	0	0	0	0
-0.37925	-12.21	0.17354	13.56	0	0	0	0
-0.45199	-12.147	0.18407	13.557	0	0	0	0
-0.51832	-12.08	0.19478	13.575	0	0	0	0
-0.57386	-12.016	0.20419	13.615	0	0	0	0
-0.61623	-11.96	0.2121	13.669	0	0	0	0
-0.64554	-11.911	0.21962	13.725	0	0	0	0
-0.66412	-11.866	0.22802	13.776	0	0	0	0
-0.67538	-11.818	0.23758	13.821	0	0	0	0
-0.6826	-11.763	0.24741	13.865	0	0	0	0
-0.68839	-11.699	0.25651	13.914	0	0	0	0
-0.69481	-11.629	0.26462	13.969	0	0	0	0
-0.70342	-11.558	0.27221	14.031	0	0	0	0
-0.71512	-11.492	0.27989	14.091	0	0	0	0
-0.73005	-11.433	0.28772	14.143	0	0	0	0
-0.74763	-11.381	0.29506	14.182	0	0	0	0
-0.76682	-11.332	0.30106	14.208	0	0	0	0
-0.78633	-11.279	0.3053	14.224	0	0	0	0
-0.80472	-11.217	0.30787	14.231	0	0	0	0
-0.82083	-11.143	0.3092	14.23	0	0	0	0
-0.83412	-11.055	0.30978	14.22	0	0	0	0
-0.84471	-10.953	0.3101	14.199	0	0	0	0
