## Supplementary material for "How to control unpredictable others in court-net sports": International match data: n7_7_4.txt

-0.81454	12.438	2.3918	-11.411	0	0	-0.81011	12.394
-0.82646	12.456	2.4266	-11.401	0	0	0	0
-0.84619	12.466	2.4562	-11.395	0	0	0	0
-0.87417	12.467	2.4808	-11.395	0	0	0	0
-0.90887	12.456	2.5007	-11.404	0	0	0	0
-0.9471	12.43	2.5161	-11.423	0	0	0	0
-0.98565	12.379	2.5272	-11.446	0	0	0	0
-1.0226	12.298	2.5349	-11.468	0	0	0	0
-1.0568	12.181	2.5393	-11.484	0	0	0	0
-1.0869	12.032	2.5396	-11.49	0	0	0	0
-1.1111	11.865	2.5331	-11.488	0	0	0	0
-1.1268	11.703	2.5159	-11.479	0	0	0	0
-1.1316	11.566	2.4828	-11.467	0	0	0	0
-1.1241	11.466	2.4296	-11.456	0	0	0	0
-1.105	11.405	2.3544	-11.448	0	0	0	0
-1.0774	11.379	2.26	-11.447	0	0	0	0
-1.0455	11.38	2.1531	-11.452	0	0	0	0
-1.0139	11.398	2.0431	-11.463	0	0	0	0
-0.98512	11.428	1.9387	-11.48	0	0	0	0
-0.95975	11.465	1.8467	-11.5	1.8004	-11.451	0	0
-0.93744	11.505	1.7701	-11.522	0	0	0	0
-0.91757	11.545	1.7085	-11.543	0	0	0	0
-0.89932	11.583	1.6593	-11.559	0	0	0	0
-0.88185	11.625	1.6184	-11.569	0	0	0	0
-0.86483	11.673	1.5806	-11.572	0	0	0	0
-0.84775	11.732	1.5397	-11.571	0	0	0	0
-0.82907	11.804	1.4901	-11.565	0	0	1.5463	-11.5
-0.80632	11.889	1.4282	-11.557	0	0	0	0
-0.77752	11.987	1.3538	-11.545	0	0	0	0
-0.74254	12.089	1.2699	-11.53	0	0	0	0
-0.70295	12.189	1.1819	-11.515	0	0	0	0
-0.66048	12.279	1.0958	-11.503	0	0	0	0
-0.61599	12.355	1.0176	-11.498	0	0	0	0
-0.56988	12.416	0.95243	-11.504	0	0	0	0
-0.52285	12.462	0.90234	-11.52	0	0	0	0
-0.47648	12.496	0.86589	-11.542	0	0	0	0
-0.43288	12.521	0.83805	-11.567	0	0	0	0
-0.39347	12.542	0.81191	-11.59	0	0	0	0
-0.35737	12.562	0.7808	-11.611	0	0	0	0
-0.32088	12.585	0.74038	-11.628	0	0	0	0
-0.27869	12.611	0.68994	-11.642	0	0	0	0
-0.22626	12.636	0.63183	-11.652	0	0	0	0
-0.16145	12.656	0.56961	-11.666	0	0	0	0
-0.085143	12.666	0.50658	-11.686	0	0	0	0
-0.001116	12.668	0.44516	-11.716	0	0	0	0
0.085161	12.669	0.38661	-11.754	0	0	0	0
0.16832	12.68	0.33109	-11.794	0	0	0	0
0.24469	12.708	0.27765	-11.829	0	0	0	0
0.31293	12.761	0.22444	-11.854	0	0	0	0
0.37382	12.836	0.1697	-11.87	0	0	0	0
0.42931	12.926	0.11302	-11.876	0	0	0	0
0.48131	13.017	0.055445	-11.876	0	0	0	0
0.53079	13.099	-0.001215	-11.873	0	0	0	0
0.57822	13.168	-0.055278	-11.872	0	0	0	0
0.62431	13.23	-0.10549	-11.88	0	0	0	0
0.66998	13.292	-0.1511	-11.898	0	0	0	0
0.71585	13.362	-0.19191	-11.927	0	0	0	0
0.76255	13.443	-0.22811	-11.965	0	0	0	0
0.81128	13.532	-0.2601	-12.009	0.78509	13.371	0	0
0.8635	13.621	-0.28807	-12.056	0	0	0	0
0.91949	13.7	-0.31193	-12.101	0	0	0	0
0.9773	13.766	-0.33198	-12.141	0	0	0	0
1.0331	13.819	-0.34948	-12.172	0	0	0	0
1.0827	13.865	-0.36654	-12.194	0	0	0	0
1.1234	13.908	-0.38538	-12.207	0	0	0	0
1.1551	13.952	-0.40739	-12.212	0	0	0	0
1.1806	13.999	-0.43285	-12.212	0	0	0	0
1.2045	14.052	-0.46128	-12.208	0	0	0	0
1.2323	14.114	-0.49179	-12.203	0	0	0	0
1.2681	14.189	-0.52337	-12.203	0	0	0	0
1.3124	14.273	-0.55527	-12.214	0	0	1.2776	14.162
1.3625	14.363	-0.587	-12.24	0	0	0	0
1.4136	14.449	-0.61794	-12.282	0	0	0	0
1.4619	14.523	-0.64698	-12.335	0	0	0	0
1.5047	14.577	-0.67291	-12.393	0	0	0	0
1.5403	14.612	-0.69528	-12.447	0	0	0	0
1.5677	14.632	-0.715	-12.489	0	0	0	0
1.5866	14.642	-0.7345	-12.519	0	0	0	0
1.5981	14.648	-0.75774	-12.535	0	0	0	0
1.604	14.655	-0.78996	-12.54	0	0	0	0
1.6064	14.666	-0.83615	-12.539	0	0	0	0
1.6069	14.686	-0.89905	-12.536	0	0	0	0
1.6065	14.713	-0.9782	-12.535	0	0	0	0
1.6055	14.743	-1.0707	-12.541	0	0	0	0
1.6034	14.771	-1.1722	-12.559	0	0	0	0
1.5991	14.793	-1.2775	-12.589	0	0	0	0
1.5918	14.807	-1.3814	-12.628	0	0	0	0
1.5812	14.815	-1.4791	-12.669	0	0	0	0
1.5688	14.819	-1.5681	-12.706	0	0	0	0
1.5567	14.82	-1.6497	-12.734	0	0	0	0
1.5467	14.82	-1.73	-12.748	0	0	0	0
1.5394	14.819	-1.8169	-12.745	0	0	0	0
1.534	14.817	-1.9165	-12.725	0	0	0	0
1.5282	14.811	-2.0311	-12.69	0	0	0	0
1.5197	14.797	-2.1596	-12.643	0	0	0	0
1.5055	14.772	-2.2984	-12.592	0	0	0	0
1.4839	14.733	-2.4421	-12.541	0	0	0	0
1.4539	14.68	-2.5842	-12.495	0	0	0	0
1.4161	14.616	-2.7176	-12.453	0	0	0	0
1.3722	14.55	-2.8369	-12.414	-2.8599	-12.341	0	0
1.3241	14.488	-2.9389	-12.376	0	0	0	0
1.2735	14.432	-3.0235	-12.341	0	0	0	0
1.2214	14.377	-3.0919	-12.311	0	0	0	0
1.1682	14.313	-3.1452	-12.284	0	0	0	0
1.1142	14.233	-3.1854	-12.263	0	0	0	0
1.0608	14.133	-3.2158	-12.246	0	0	0	0
1.0111	14.018	-3.2403	-12.233	0	0	0	0
0.96889	13.898	-3.2618	-12.221	0	0	0	0
0.93673	13.785	-3.2816	-12.211	0	0	0	0
0.91552	13.689	-3.3001	-12.203	0	0	0	0
0.90511	13.613	-3.3178	-12.195	0	0	0	0
0.90486	13.552	-3.3353	-12.185	0	0	-3.3141	-12.13
0.91316	13.502	-3.353	-12.172	0	0	0	0
0.92676	13.46	-3.3704	-12.152	0	0	0	0
0.94125	13.424	-3.3861	-12.124	0	0	0	0
0.95244	13.397	-3.3978	-12.085	0	0	0	0
0.9577	13.384	-3.403	-12.037	0	0	0	0
0.95639	13.387	-3.3999	-11.984	0	0	0	0
0.94981	13.401	-3.3874	-11.931	0	0	0	0
0.94134	13.422	-3.3659	-11.884	0	0	0	0
0.93594	13.443	-3.3374	-11.846	0	0	0	0
0.93835	13.46	-3.3058	-11.816	0	0	0	0
0.95211	13.475	-3.2762	-11.789	0	0	0	0
0.98	13.489	-3.2541	-11.762	0	0	0	0
1.0243	13.508	-3.2428	-11.731	0	0	0	0
1.086	13.529	-3.2417	-11.695	0	0	0	0
1.1644	13.552	-3.2461	-11.657	0	0	0	0
1.257	13.571	-3.2499	-11.62	0	0	0	0
1.3593	13.586	-3.2483	-11.584	0	0	0	0
1.4667	13.596	-3.2379	-11.547	0	0	0	0
1.576	13.604	-3.2166	-11.508	0	0	0	0
1.686	13.613	-3.1834	-11.468	0	0	0	0
1.797	13.624	-3.1391	-11.433	0	0	0	0
1.9102	13.638	-3.0862	-11.408	0	0	0	0
2.028	13.655	-3.0281	-11.398	0	0	0	0
2.1527	13.673	-2.9688	-11.403	0	0	0	0
2.2844	13.694	-2.9118	-11.421	0	0	0	0
2.4204	13.717	-2.8595	-11.448	0	0	0	0
2.557	13.743	-2.812	-11.479	0	0	0	0
2.6924	13.769	-2.7681	-11.512	0	0	0	0
2.8279	13.791	-2.7265	-11.544	2.809	13.774	0	0
2.9661	13.803	-2.686	-11.575	0	0	0	0
3.1099	13.801	-2.6464	-11.604	0	0	0	0
3.26	13.784	-2.608	-11.63	0	0	0	0
3.4143	13.755	-2.5713	-11.65	0	0	0	0
3.5689	13.72	-2.5354	-11.662	0	0	0	0
3.7201	13.688	-2.4995	-11.666	0	0	0	0
3.8649	13.663	-2.4634	-11.662	0	0	0	0
4.0015	13.645	-2.4276	-11.652	0	0	0	0
4.1292	13.635	-2.3925	-11.642	0	0	0	0
4.2483	13.638	-2.3584	-11.635	0	0	0	0
4.3591	13.655	-2.3254	-11.634	0	0	4.3723	13.56
4.4616	13.682	-2.2941	-11.636	0	0	0	0
4.5559	13.71	-2.2647	-11.64	0	0	0	0
4.6422	13.735	-2.2364	-11.645	0	0	0	0
4.722	13.758	-2.2075	-11.653	0	0	0	0
4.7979	13.783	-2.177	-11.665	0	0	0	0
4.8719	13.813	-2.1461	-11.681	0	0	0	0
4.944	13.853	-2.1177	-11.696	0	0	0	0
5.0126	13.908	-2.0946	-11.705	0	0	0	0
5.0758	13.977	-2.0774	-11.704	0	0	0	0
5.1321	14.054	-2.0657	-11.69	0	0	0	0
5.1812	14.127	-2.0581	-11.662	0	0	0	0
5.2232	14.183	-2.0533	-11.624	0	0	0	0
5.2587	14.211	-2.0509	-11.58	0	0	0	0
5.2884	14.207	-2.0508	-11.535	0	0	0	0
5.3129	14.174	-2.0538	-11.494	0	0	0	0
5.3316	14.121	-2.0613	-11.459	0	0	0	0
5.343	14.063	-2.075	-11.429	0	0	0	0
5.3452	14.012	-2.0966	-11.403	0	0	0	0
5.3371	13.98	-2.1276	-11.379	0	0	0	0
5.319	13.971	-2.1685	-11.356	0	0	0	0
5.2931	13.99	-2.2189	-11.332	0	0	0	0
5.2623	14.035	-2.2771	-11.307	0	0	0	0
5.2297	14.103	-2.3402	-11.283	0	0	0	0
5.1975	14.185	-2.4041	-11.266	0	0	0	0
5.1662	14.268	-2.4652	-11.262	0	0	0	0
5.1352	14.342	-2.5208	-11.274	0	0	0	0
5.1021	14.4	-2.5686	-11.302	0	0	0	0
5.0625	14.44	-2.6073	-11.342	0	0	0	0
5.0113	14.465	-2.6367	-11.388	0	0	0	0
4.9443	14.48	-2.658	-11.434	0	0	0	0
4.8604	14.493	-2.6736	-11.474	0	0	0	0
4.7622	14.506	-2.6858	-11.506	0	0	0	0
4.6545	14.52	-2.697	-11.526	0	0	0	0
4.542	14.523	-2.7092	-11.535	0	0	0	0
4.4272	14.509	-2.7248	-11.532	0	0	0	0
4.3103	14.474	-2.7462	-11.52	0	0	0	0
4.1899	14.42	-2.7753	-11.503	0	0	0	0
4.0651	14.355	-2.8131	-11.486	0	0	0	0
3.9364	14.283	-2.859	-11.471	0	0	0	0
3.8053	14.206	-2.9114	-11.458	0	0	0	0
3.6726	14.128	-2.9688	-11.45	0	0	0	0
3.5387	14.05	-3.0296	-11.444	0	0	0	0
3.4034	13.979	-3.0921	-11.442	-3.0632	-11.395	0	0
3.2673	13.921	-3.1547	-11.443	0	0	0	0
3.1316	13.883	-3.2149	-11.447	0	0	0	0
2.9985	13.864	-3.2705	-11.452	0	0	0	0
2.8714	13.859	-3.3194	-11.457	0	0	0	0
2.7541	13.858	-3.3598	-11.463	0	0	0	0
2.6497	13.852	-3.3907	-11.467	0	0	0	0
2.559	13.834	-3.4117	-11.47	0	0	0	0
2.4817	13.808	-3.4239	-11.471	0	0	0	0
2.4164	13.779	-3.4296	-11.472	0	0	0	0
2.3607	13.752	-3.431	-11.471	0	0	0	0
2.311	13.729	-3.4304	-11.47	0	0	0	0
2.2633	13.711	-3.4296	-11.469	0	0	0	0
2.2145	13.696	-3.4302	-11.468	0	0	0	0
2.164	13.684	-3.4332	-11.467	0	0	0	0
2.1139	13.674	-3.4392	-11.469	0	0	-3.4204	-11.435
2.0679	13.665	-3.4482	-11.475	0	0	0	0
2.0296	13.658	-3.459	-11.485	0	0	0	0
2.0013	13.652	-3.4695	-11.501	0	0	0	0
1.9829	13.648	-3.4773	-11.523	0	0	0	0
1.9729	13.646	-3.4804	-11.549	0	0	0	0
1.9691	13.645	-3.4779	-11.577	0	0	0	0
1.9689	13.645	-3.4712	-11.602	0	0	0	0
1.9696	13.647	-3.4622	-11.623	0	0	0	0
1.9678	13.651	-3.4532	-11.636	0	0	0	0
1.9601	13.659	-3.445	-11.64	0	0	0	0
1.9426	13.67	-3.4372	-11.632	0	0	0	0
1.9113	13.683	-3.4284	-11.612	0	0	0	0
1.8616	13.696	-3.4163	-11.584	0	0	0	0
1.7901	13.703	-3.3986	-11.552	0	0	0	0
1.6958	13.697	-3.3728	-11.524	0	0	0	0
1.5803	13.675	-3.3366	-11.506	0	0	0	0
1.4472	13.64	-3.2889	-11.502	0	0	0	0
1.3024	13.601	-3.2302	-11.513	0	0	0	0
1.1521	13.567	-3.1624	-11.537	0	0	0	0
1.0007	13.548	-3.0881	-11.574	0	0	0	0
0.84869	13.544	-3.0094	-11.623	0	0	0	0
0.69323	13.55	-2.9295	-11.681	0	0	0	0
0.53176	13.557	-2.8517	-11.745	0	0	0	0
0.36515	13.558	-2.7793	-11.808	0	0	0	0
0.19728	13.554	-2.7141	-11.868	0	0	0	0
0.031636	13.551	-2.6559	-11.922	0	0	0	0
-0.13127	13.553	-2.6033	-11.972	0	0	0	0
-0.29367	13.561	-2.5542	-12.018	-0.27164	13.544	0	0
-0.45864	13.574	-2.5073	-12.058	0	0	0	0
-0.62841	13.593	-2.4618	-12.09	0	0	0	0
-0.80327	13.616	-2.4171	-12.113	0	0	0	0
-0.98144	13.645	-2.3722	-12.126	0	0	0	0
-1.1603	13.682	-2.3263	-12.129	0	0	0	0
-1.337	13.728	-2.2788	-12.122	0	0	0	0
-1.5082	13.776	-2.2291	-12.105	0	0	0	0
-1.6695	13.821	-2.1766	-12.075	0	0	0	0
-1.8175	13.858	-2.1207	-12.032	0	0	0	0
-1.9513	13.884	-2.062	-11.976	0	0	0	0
-2.0727	13.902	-2.0018	-11.912	0	0	0	0
-2.1847	13.918	-1.9412	-11.848	0	0	0	0
-2.2895	13.939	-1.8813	-11.79	0	0	-2.3162	13.848
-2.3891	13.972	-1.823	-11.745	0	0	0	0
-2.485	14.021	-1.7669	-11.716	0	0	0	0
-2.5788	14.092	-1.7135	-11.702	0	0	0	0
-2.6715	14.187	-1.6644	-11.699	0	0	0	0
-2.7628	14.301	-1.622	-11.701	0	0	0	0
-2.851	14.421	-1.5883	-11.7	0	0	0	0
-2.9337	14.526	-1.5649	-11.69	0	0	0	0
-3.009	14.606	-1.5523	-11.671	0	0	0	0
-3.076	14.658	-1.55	-11.644	0	0	0	0
-3.1366	14.691	-1.5565	-11.612	0	0	0	0
-3.1943	14.713	-1.57	-11.578	0	0	0	0
-3.252	14.728	-1.5888	-11.545	0	0	0	0
-3.3108	14.736	-1.6122	-11.515	0	0	0	0
-3.3702	14.739	-1.6408	-11.488	0	0	0	0
-3.4274	14.735	-1.6765	-11.464	0	0	0	0
-3.4794	14.728	-1.7217	-11.439	0	0	0	0
-3.523	14.72	-1.7782	-11.411	0	0	0	0
-3.5568	14.712	-1.846	-11.377	0	0	0	0
-3.5805	14.705	-1.9234	-11.336	0	0	0	0
-3.5959	14.7	-2.0073	-11.29	0	0	0	0
-3.6059	14.697	-2.0939	-11.241	0	0	0	0
-3.6124	14.696	-2.1797	-11.196	0	0	0	0
-3.6161	14.697	-2.2616	-11.159	0	0	0	0
-3.6162	14.701	-2.3362	-11.129	0	0	0	0
-3.6105	14.709	-2.4006	-11.103	0	0	0	0
-3.5961	14.722	-2.453	-11.078	0	0	0	0
-3.5692	14.74	-2.4935	-11.053	0	0	0	0
-3.5273	14.761	-2.5238	-11.027	0	0	0	0
-3.4698	14.78	-2.5467	-10.997	0	0	0	0
-3.3991	14.793	-2.5654	-10.965	0	0	0	0
-3.3178	14.796	-2.5824	-10.931	0	0	0	0
-3.2273	14.787	-2.6002	-10.894	0	0	0	0
-3.1282	14.761	-2.6211	-10.853	0	0	0	0
-3.0211	14.713	-2.6465	-10.801	0	0	0	0
-2.9068	14.641	-2.6766	-10.735	0	0	0	0
-2.7873	14.553	-2.7098	-10.651	0	0	0	0
-2.6664	14.459	-2.7435	-10.548	0	0	0	0
-2.5481	14.371	-2.7756	-10.424	0	0	0	0
-2.4347	14.296	-2.8045	-10.281	0	0	0	0
-2.3263	14.239	-2.8297	-10.122	0	0	0	0
-2.2209	14.197	-2.851	-9.9564	0	0	0	0
-2.116	14.167	-2.8681	-9.7952	0	0	0	0
-2.0103	14.139	-2.8811	-9.645	0	0	0	0
-1.9032	14.105	-2.8895	-9.508	-2.8874	-9.5798	0	0
-1.7929	14.058	-2.8924	-9.3842	0	0	0	0
-1.6766	13.998	-2.8891	-9.2745	0	0	0	0
-1.5524	13.933	-2.8796	-9.1808	0	0	0	0
-1.4215	13.877	-2.8653	-9.1034	0	0	0	0
-1.2887	13.841	-2.8488	-9.0396	0	0	0	0
-1.1603	13.832	-2.8327	-8.9852	0	0	0	0
-1.0426	13.845	-2.8187	-8.9371	0	0	0	0
-0.94071	13.873	-2.8076	-8.8953	0	0	0	0
-0.85813	13.907	-2.8	-8.8611	0	0	0	0
-0.79684	13.941	-2.797	-8.8351	0	0	0	0
-0.75624	13.969	-2.8	-8.8155	0	0	0	0
-0.73269	13.988	-2.8109	-8.7987	0	0	0	0
-0.72047	14	-2.8309	-8.7803	0	0	0	0
-0.71337	14.007	-2.8605	-8.7569	0	0	0	0
-0.70587	14.011	-2.8985	-8.7262	0	0	0	0
-0.69397	14.014	-2.9422	-8.6873	0	0	-2.9249	-8.6454
-0.67592	14.017	-2.987	-8.6399	0	0	0	0
-0.65284	14.021	-3.0272	-8.584	0	0	0	0
-0.62839	14.025	-3.057	-8.5196	0	0	0	0
-0.60697	14.029	-3.072	-8.447	0	0	0	0
-0.59175	14.03	-3.07	-8.3678	0	0	0	0
-0.58354	14.027	-3.0517	-8.285	0	0	0	0
-0.5803	14.021	-3.0208	-8.2039	0	0	0	0
-0.57681	14.012	-2.9818	-8.1314	0	0	0	0
-0.5655	14.001	-2.9378	-8.0743	0	0	0	0
-0.53841	13.991	-2.8901	-8.0368	0	0	0	0
-0.48983	13.988	-2.8388	-8.0188	0	0	0	0
-0.41757	13.995	-2.7846	-8.0157	0	0	0	0
-0.32271	14.009	-2.7295	-8.0202	0	0	0	0
-0.20858	14.026	-2.6757	-8.0262	0	0	0	0
-0.080146	14.041	-2.6252	-8.0306	0	0	0	0
0.05644	14.053	-2.5785	-8.0342	0	0	0	0
0.1953	14.066	-2.5348	-8.0395	0	0	0	0
0.33333	14.08	-2.4926	-8.0498	0	0	0	0
0.47144	14.094	-2.4508	-8.0674	0	0	0	0
0.61294	14.108	-2.4092	-8.0934	0	0	0	0
0.76008	14.123	-2.3674	-8.1263	0	0	0	0
0.91139	14.141	-2.3255	-8.1632	0	0	0	0
1.0623	14.164	-2.2839	-8.2004	0	0	0	0
1.2087	14.194	-2.244	-8.2337	0	0	0	0
1.3492	14.234	-2.2073	-8.2607	0	0	0	0
1.4857	14.283	-2.1754	-8.2815	0	0	0	0
1.6217	14.34	-2.1493	-8.2979	0	0	0	0
1.7604	14.403	-2.1287	-8.3119	0	0	0	0
1.904	14.468	-2.1118	-8.3252	0	0	0	0
2.0521	14.527	-2.0963	-8.3398	0	0	0	0
2.2022	14.575	-2.0804	-8.3576	0	0	0	0
2.3503	14.61	-2.0639	-8.38	0	0	0	0
2.4925	14.634	-2.0476	-8.4073	0	0	0	0
2.6273	14.655	-2.032	-8.4386	0	0	0	0
2.7543	14.682	-2.0164	-8.4718	0	0	0	0
2.8729	14.723	-1.9995	-8.5045	0	0	0	0
2.9827	14.784	-1.9802	-8.5343	0	0	0	0
3.0842	14.871	-1.9586	-8.559	0	0	0	0
3.1786	14.985	-1.9358	-8.5776	0	0	0	0
