## Supplementary material for "How to control unpredictable others in court-net sports": International match data: n7_7_5.txt

0.68995	12.085	-3.7038	-11.076	0	0	0.67767	12.027
0.68226	12.112	-3.706	-11.08	0	0	0	0
0.67174	12.155	-3.707	-11.086	0	0	0	0
0.65682	12.208	-3.7064	-11.097	0	0	0	0
0.63647	12.261	-3.704	-11.112	0	0	0	0
0.61022	12.298	-3.7	-11.132	0	0	0	0
0.57825	12.306	-3.6951	-11.154	0	0	0	0
0.54143	12.279	-3.6913	-11.175	0	0	0	0
0.50148	12.215	-3.6914	-11.189	0	0	0	0
0.46115	12.121	-3.6982	-11.194	0	0	0	0
0.42409	12.012	-3.7136	-11.189	0	0	0	0
0.39396	11.907	-3.7382	-11.176	0	0	0	0
0.37352	11.824	-3.7715	-11.156	0	0	0	0
0.36448	11.775	-3.8125	-11.129	0	0	0	0
0.36754	11.763	-3.86	-11.096	0	0	0	0
0.38231	11.782	-3.9118	-11.058	0	0	0	0
0.4067	11.82	-3.965	-11.017	0	0	0	0
0.43672	11.872	-4.0166	-10.976	0	0	0	0
0.46694	11.931	-4.0637	-10.936	0	0	0	0
0.49216	11.994	-4.104	-10.901	-4.1163	-10.866	0	0
0.50913	12.061	-4.1366	-10.871	0	0	0	0
0.51704	12.134	-4.1617	-10.847	0	0	0	0
0.51675	12.211	-4.18	-10.83	0	0	0	0
0.50998	12.286	-4.1925	-10.817	0	0	0	0
0.49869	12.351	-4.2002	-10.808	0	0	0	0
0.48474	12.402	-4.2039	-10.801	0	0	0	0
0.46986	12.445	-4.2047	-10.795	0	0	0	0
0.45578	12.484	-4.2033	-10.788	0	0	0	0
0.44391	12.524	-4.2005	-10.779	0	0	0	0
0.43548	12.564	-4.1966	-10.767	0	0	0	0
0.43201	12.607	-4.1924	-10.752	0	0	0	0
0.43539	12.651	-4.1893	-10.737	0	0	0	0
0.44737	12.698	-4.1893	-10.72	0	0	0	0
0.46869	12.749	-4.1938	-10.703	0	0	0	0
0.49835	12.806	-4.2032	-10.689	0	0	0	0
0.53359	12.867	-4.217	-10.682	0	0	-4.1813	-10.604
0.5712	12.928	-4.2336	-10.681	0	0	0	0
0.60886	12.981	-4.2503	-10.686	0	0	0	0
0.64548	13.021	-4.2643	-10.695	0	0	0	0
0.68076	13.049	-4.2739	-10.709	0	0	0	0
0.7147	13.066	-4.2784	-10.724	0	0	0	0
0.74729	13.076	-4.2785	-10.736	0	0	0	0
0.77841	13.083	-4.2749	-10.739	0	0	0	0
0.80799	13.09	-4.2686	-10.731	0	0	0	0
0.8364	13.1	-4.2605	-10.709	0	0	0	0
0.86455	13.116	-4.2506	-10.675	0	0	0	0
0.89353	13.139	-4.238	-10.634	0	0	0	0
0.9241	13.169	-4.2202	-10.592	0	0	0	0
0.95605	13.202	-4.1937	-10.561	0	0	0	0
0.98836	13.235	-4.1555	-10.544	0	0	0	0
1.0202	13.265	-4.104	-10.543	0	0	0	0
1.0521	13.295	-4.0394	-10.557	0	0	0	0
1.086	13.327	-3.9631	-10.579	0	0	0	0
1.1255	13.368	-3.878	-10.606	0	0	0	0
1.1748	13.421	-3.7871	-10.632	0	0	0	0
1.2385	13.486	-3.6928	-10.653	0	0	0	0
1.3192	13.557	-3.5963	-10.666	0	0	0	0
1.4172	13.628	-3.4977	-10.671	0	0	0	0
1.5294	13.693	-3.396	-10.675	0	0	0	0
1.6503	13.748	-3.2892	-10.685	0	0	0	0
1.7743	13.793	-3.1752	-10.714	0	0	0	0
1.896	13.828	-3.054	-10.769	0	0	0	0
2.011	13.854	-2.9287	-10.851	0	0	0	0
2.1167	13.871	-2.8057	-10.956	2.124	13.804	0	0
2.2118	13.878	-2.6923	-11.074	0	0	0	0
2.2962	13.878	-2.5946	-11.192	0	0	0	0
2.3702	13.871	-2.5143	-11.296	0	0	0	0
2.4346	13.86	-2.4492	-11.382	0	0	0	0
2.4907	13.845	-2.3945	-11.447	0	0	0	0
2.5397	13.827	-2.3447	-11.494	0	0	0	0
2.5812	13.806	-2.2949	-11.527	0	0	0	0
2.615	13.785	-2.2423	-11.548	0	0	0	0
2.6418	13.764	-2.1864	-11.56	0	0	0	0
2.6634	13.746	-2.1281	-11.566	0	0	0	0
2.6811	13.728	-2.0681	-11.573	0	0	0	0
2.6954	13.711	-2.0065	-11.594	0	0	0	0
2.7062	13.697	-1.943	-11.639	0	0	0	0
2.7135	13.685	-1.8786	-11.716	0	0	0	0
2.7176	13.674	-1.8152	-11.826	0	0	0	0
2.7192	13.658	-1.7548	-11.961	0	0	2.7089	13.737
2.719	13.638	-1.6993	-12.11	0	0	0	0
2.7181	13.621	-1.6507	-12.255	0	0	0	0
2.7173	13.61	-1.6109	-12.381	0	0	0	0
2.7169	13.607	-1.5809	-12.475	0	0	0	0
2.7173	13.607	-1.5606	-12.535	0	0	0	0
2.7185	13.61	-1.5492	-12.563	0	0	0	0
2.7207	13.612	-1.5462	-12.569	0	0	0	0
2.7236	13.614	-1.5509	-12.564	0	0	0	0
2.7265	13.615	-1.5637	-12.56	0	0	0	0
2.7285	13.615	-1.5852	-12.566	0	0	0	0
2.7273	13.615	-1.6156	-12.585	0	0	0	0
2.7204	13.616	-1.6541	-12.617	0	0	0	0
2.7041	13.621	-1.6979	-12.661	0	0	0	0
2.675	13.63	-1.7426	-12.714	0	0	0	0
2.6312	13.645	-1.7835	-12.774	0	0	0	0
2.573	13.667	-1.8176	-12.839	0	0	0	0
2.5037	13.694	-1.8438	-12.908	0	0	0	0
2.4276	13.721	-1.8632	-12.979	0	0	0	0
2.3487	13.746	-1.8779	-13.052	0	0	0	0
2.2706	13.766	-1.8912	-13.125	0	0	0	0
2.1957	13.776	-1.907	-13.197	0	0	0	0
2.1258	13.772	-1.9289	-13.262	0	0	0	0
2.0618	13.754	-1.9599	-13.32	0	0	0	0
2.0038	13.726	-2.0022	-13.371	-1.9482	-13.269	0	0
1.9516	13.694	-2.0564	-13.42	0	0	0	0
1.9055	13.666	-2.121	-13.47	0	0	0	0
1.8657	13.643	-2.1927	-13.521	0	0	0	0
1.8314	13.626	-2.2677	-13.573	0	0	0	0
1.8013	13.615	-2.3418	-13.625	0	0	0	0
1.7733	13.609	-2.4109	-13.671	0	0	0	0
1.7446	13.604	-2.4713	-13.709	0	0	0	0
1.7133	13.6	-2.5208	-13.738	0	0	0	0
1.6798	13.596	-2.5592	-13.758	0	0	0	0
1.6462	13.591	-2.5874	-13.773	0	0	0	0
1.6147	13.586	-2.6076	-13.785	0	0	0	0
1.5864	13.577	-2.6236	-13.793	0	0	0	0
1.5613	13.565	-2.64	-13.792	0	0	0	0
1.539	13.547	-2.6605	-13.78	0	0	0	0
1.519	13.522	-2.6873	-13.756	0	0	-2.6809	-13.657
1.5011	13.491	-2.7214	-13.722	0	0	0	0
1.4852	13.458	-2.7626	-13.683	0	0	0	0
1.4714	13.427	-2.8094	-13.64	0	0	0	0
1.4596	13.402	-2.8588	-13.599	0	0	0	0
1.4497	13.382	-2.9077	-13.566	0	0	0	0
1.4421	13.366	-2.9538	-13.549	0	0	0	0
1.438	13.352	-2.9964	-13.552	0	0	0	0
1.4395	13.338	-3.0364	-13.575	0	0	0	0
1.4492	13.326	-3.075	-13.613	0	0	0	0
1.4696	13.317	-3.113	-13.663	0	0	0	0
1.5028	13.316	-3.1503	-13.716	0	0	0	0
1.5493	13.319	-3.1866	-13.765	0	0	0	0
1.6082	13.323	-3.2209	-13.804	0	0	0	0
1.6782	13.326	-3.2527	-13.829	0	0	0	0
1.7585	13.329	-3.2816	-13.841	0	0	0	0
1.8475	13.338	-3.3072	-13.844	0	0	0	0
1.942	13.358	-3.3286	-13.844	0	0	0	0
2.038	13.385	-3.3447	-13.847	0	0	0	0
2.131	13.41	-3.354	-13.855	0	0	0	0
2.2167	13.426	-3.3553	-13.863	0	0	0	0
2.2913	13.43	-3.3472	-13.866	0	0	0	0
2.3539	13.425	-3.3276	-13.858	0	0	0	0
2.4053	13.413	-3.2945	-13.838	0	0	0	0
2.448	13.394	-3.2461	-13.81	2.4462	13.356	0	0
2.4846	13.365	-3.1821	-13.775	0	0	0	0
2.5176	13.325	-3.1046	-13.739	0	0	0	0
2.549	13.277	-3.0172	-13.704	0	0	0	0
2.5791	13.223	-2.925	-13.674	0	0	0	0
2.6072	13.169	-2.833	-13.647	0	0	0	0
2.6319	13.119	-2.7455	-13.623	0	0	0	0
2.6515	13.072	-2.6658	-13.604	0	0	0	0
2.6651	13.031	-2.5957	-13.589	0	0	0	0
2.6731	12.995	-2.5352	-13.58	0	0	0	0
2.6768	12.967	-2.4836	-13.574	0	0	0	0
2.6778	12.947	-2.4388	-13.567	0	0	0	0
2.6774	12.936	-2.3977	-13.557	0	0	0	0
2.6762	12.931	-2.3571	-13.538	0	0	0	0
2.6748	12.928	-2.3149	-13.509	0	0	0	0
2.6732	12.925	-2.27	-13.465	0	0	0	0
2.6713	12.918	-2.2225	-13.406	0	0	0	0
2.6688	12.906	-2.1738	-13.331	0	0	2.6646	12.888
2.6656	12.889	-2.1256	-13.241	0	0	0	0
2.6617	12.867	-2.0786	-13.14	0	0	0	0
2.6576	12.846	-2.0331	-13.035	0	0	0	0
2.6538	12.83	-1.9885	-12.933	0	0	0	0
2.6504	12.822	-1.9451	-12.841	0	0	0	0
2.647	12.82	-1.9039	-12.761	0	0	0	0
2.6424	12.817	-1.8665	-12.695	0	0	0	0
2.6355	12.806	-1.8341	-12.64	0	0	0	0
2.6253	12.783	-1.8061	-12.592	0	0	0	0
2.6114	12.75	-1.7795	-12.545	0	0	0	0
2.5929	12.711	-1.7494	-12.493	0	0	0	0
2.5689	12.672	-1.7108	-12.433	0	0	0	0
2.5381	12.64	-1.6605	-12.364	0	0	0	0
2.4994	12.625	-1.5984	-12.289	0	0	0	0
2.4518	12.633	-1.5276	-12.215	0	0	0	0
2.3966	12.668	-1.4533	-12.148	0	0	0	0
2.3373	12.727	-1.3815	-12.093	0	0	0	0
2.2784	12.801	-1.3174	-12.052	0	0	0	0
2.2231	12.88	-1.2649	-12.022	0	0	0	0
2.1736	12.957	-1.2252	-12	0	0	0	0
2.1307	13.032	-1.1969	-11.983	0	0	0	0
2.0941	13.105	-1.1771	-11.966	0	0	0	0
2.0609	13.176	-1.1627	-11.946	0	0	0	0
2.0265	13.24	-1.1509	-11.923	0	0	0	0
1.9868	13.291	-1.1401	-11.896	0	0	0	0
1.9381	13.324	-1.1299	-11.871	0	0	0	0
1.8777	13.341	-1.12	-11.851	0	0	0	0
1.8043	13.346	-1.1099	-11.843	0	0	0	0
1.7189	13.344	-1.0991	-11.848	0	0	0	0
1.6249	13.338	-1.0873	-11.871	0	0	0	0
1.5261	13.325	-1.0753	-11.907	0	0	0	0
1.4258	13.308	-1.0643	-11.953	0	0	0	0
1.3274	13.29	-1.0552	-12.004	0	0	0	0
1.2343	13.277	-1.0482	-12.052	0	0	0	0
1.1495	13.271	-1.0433	-12.092	0	0	0	0
1.0747	13.27	-1.0403	-12.121	0	0	0	0
1.0096	13.27	-1.0399	-12.142	-1.0355	-12.059	0	0
0.95276	13.271	-1.0429	-12.154	0	0	0	0
0.90328	13.272	-1.0504	-12.158	0	0	0	0
0.86124	13.275	-1.0629	-12.153	0	0	0	0
0.82684	13.282	-1.0797	-12.141	0	0	0	0
0.79902	13.294	-1.0986	-12.125	0	0	0	0
0.77596	13.307	-1.1164	-12.108	0	0	0	0
0.7565	13.32	-1.1306	-12.093	0	0	0	0
0.74061	13.326	-1.1405	-12.083	0	0	0	0
0.72881	13.326	-1.1465	-12.076	0	0	0	0
0.72191	13.324	-1.1502	-12.071	0	0	0	0
0.72096	13.328	-1.1533	-12.067	0	0	0	0
0.72672	13.343	-1.1577	-12.062	0	0	-1.1435	-12.028
0.73884	13.367	-1.165	-12.055	0	0	0	0
0.75629	13.394	-1.1759	-12.046	0	0	0	0
0.77828	13.417	-1.1906	-12.037	0	0	0	0
0.80443	13.432	-1.2091	-12.028	0	0	0	0
0.83396	13.434	-1.231	-12.025	0	0	0	0
0.86501	13.421	-1.2565	-12.029	0	0	0	0
0.89482	13.4	-1.285	-12.045	0	0	0	0
0.92085	13.377	-1.3151	-12.074	0	0	0	0
0.94211	13.361	-1.345	-12.114	0	0	0	0
0.95953	13.358	-1.373	-12.158	0	0	0	0
0.97502	13.368	-1.3978	-12.201	0	0	0	0
0.99052	13.382	-1.4188	-12.24	0	0	0	0
1.0079	13.394	-1.4355	-12.273	0	0	0	0
1.0295	13.395	-1.4477	-12.3	0	0	0	0
1.0568	13.385	-1.4548	-12.323	0	0	0	0
1.0896	13.367	-1.4552	-12.343	0	0	0	0
1.1249	13.347	-1.4477	-12.361	0	0	0	0
1.158	13.33	-1.4313	-12.378	0	0	0	0
1.1846	13.321	-1.4061	-12.396	0	0	0	0
1.2023	13.321	-1.3737	-12.416	0	0	0	0
1.2107	13.334	-1.3366	-12.439	0	0	0	0
1.2106	13.364	-1.2975	-12.467	0	0	0	0
1.203	13.414	-1.2585	-12.498	0	0	0	0
1.1895	13.482	-1.2209	-12.531	0	0	0	0
1.1722	13.564	-1.1854	-12.563	0	0	0	0
1.154	13.648	-1.1521	-12.593	1.1583	13.628	0	0
1.138	13.726	-1.1208	-12.619	0	0	0	0
1.1268	13.791	-1.0903	-12.641	0	0	0	0
1.1216	13.843	-1.0591	-12.662	0	0	0	0
1.1224	13.884	-1.0258	-12.684	0	0	0	0
1.1286	13.915	-0.98912	-12.708	0	0	0	0
1.1392	13.935	-0.9483	-12.735	0	0	0	0
1.1527	13.941	-0.90396	-12.76	0	0	0	0
1.1678	13.934	-0.85839	-12.78	0	0	0	0
1.1835	13.917	-0.81531	-12.791	0	0	0	0
1.1984	13.897	-0.77919	-12.79	0	0	0	0
1.2112	13.879	-0.75377	-12.777	0	0	0	0
1.2211	13.866	-0.74055	-12.751	0	0	0	0
1.2285	13.859	-0.73872	-12.71	0	0	0	0
1.235	13.856	-0.74624	-12.656	0	0	0	0
1.2429	13.857	-0.76072	-12.591	0	0	1.2278	13.815
1.2543	13.861	-0.7796	-12.519	0	0	0	0
1.2707	13.865	-0.79984	-12.445	0	0	0	0
1.2923	13.868	-0.818	-12.377	0	0	0	0
1.3171	13.867	-0.831	-12.321	0	0	0	0
1.3422	13.86	-0.83716	-12.282	0	0	0	0
1.3655	13.844	-0.83647	-12.258	0	0	0	0
1.3857	13.819	-0.83042	-12.247	0	0	0	0
1.4024	13.787	-0.82181	-12.246	0	0	0	0
1.4151	13.757	-0.81446	-12.252	0	0	0	0
1.4233	13.739	-0.81272	-12.261	0	0	0	0
1.4271	13.741	-0.82115	-12.271	0	0	0	0
1.4261	13.761	-0.84434	-12.279	0	0	0	0
1.4204	13.797	-0.88619	-12.281	0	0	0	0
1.4097	13.843	-0.94903	-12.275	0	0	0	0
1.3946	13.897	-1.0333	-12.262	0	0	0	0
1.3765	13.958	-1.1376	-12.245	0	0	0	0
1.3577	14.027	-1.2585	-12.226	0	0	0	0
1.3401	14.097	-1.3899	-12.209	0	0	0	0
1.3248	14.16	-1.5238	-12.193	0	0	0	0
1.311	14.21	-1.6515	-12.179	0	0	0	0
1.297	14.243	-1.7673	-12.169	0	0	0	0
1.28	14.263	-1.8699	-12.164	0	0	0	0
1.2573	14.275	-1.9614	-12.165	0	0	0	0
1.2264	14.285	-2.046	-12.168	0	0	0	0
1.1872	14.299	-2.1277	-12.171	0	0	0	0
1.1415	14.315	-2.2092	-12.168	0	0	0	0
1.0925	14.33	-2.2929	-12.155	0	0	0	0
1.0427	14.336	-2.3815	-12.127	0	0	0	0
0.99344	14.325	-2.4783	-12.081	0	0	0	0
0.94564	14.293	-2.5852	-12.016	0	0	0	0
0.9005	14.24	-2.7024	-11.935	0	0	0	0
0.85889	14.166	-2.83	-11.844	0	0	0	0
0.82117	14.08	-2.9688	-11.743	0	0	0	0
0.78742	13.991	-3.1193	-11.635	0	0	0	0
0.75725	13.911	-3.2793	-11.521	0	0	0	0
0.72955	13.843	-3.4428	-11.405	0	0	0	0
0.70312	13.792	-3.601	-11.291	0	0	0	0
0.67751	13.757	-3.7458	-11.183	0	0	0	0
0.65356	13.737	-3.8725	-11.081	-3.931	-11.014	0	0
0.63292	13.728	-3.9805	-10.988	0	0	0	0
0.61689	13.726	-4.0728	-10.9	0	0	0	0
0.60565	13.727	-4.1544	-10.817	0	0	0	0
0.59839	13.73	-4.2302	-10.736	0	0	0	0
0.59373	13.732	-4.3028	-10.661	0	0	0	0
0.59024	13.73	-4.3731	-10.594	0	0	0	0
0.58687	13.723	-4.4418	-10.534	0	0	0	0
0.58326	13.708	-4.5091	-10.479	0	0	0	0
0.58002	13.686	-4.575	-10.424	0	0	0	0
0.57888	13.658	-4.6393	-10.368	0	0	0	0
0.5823	13.627	-4.703	-10.309	0	0	0	0
0.59232	13.6	-4.768	-10.247	0	0	-4.7399	-10.219
0.60953	13.581	-4.8367	-10.183	0	0	0	0
0.63304	13.571	-4.9098	-10.121	0	0	0	0
0.66115	13.567	-4.9844	-10.063	0	0	0	0
0.6913	13.569	-5.0551	-10.013	0	0	0	0
0.72005	13.573	-5.1166	-9.9715	0	0	0	0
0.74426	13.578	-5.1655	-9.938	0	0	0	0
0.76248	13.583	-5.2014	-9.9103	0	0	0	0
0.77487	13.589	-5.2261	-9.8874	0	0	0	0
0.78275	13.595	-5.2425	-9.8699	0	0	0	0
0.78868	13.604	-5.2547	-9.858	0	0	0	0
0.79696	13.616	-5.2659	-9.8517	0	0	0	0
0.81336	13.633	-5.2782	-9.8516	0	0	0	0
0.84399	13.653	-5.2915	-9.8588	0	0	0	0
0.89335	13.674	-5.3041	-9.873	0	0	0	0
0.96305	13.692	-5.3142	-9.8908	0	0	0	0
1.0516	13.709	-5.3207	-9.9055	0	0	0	0
1.1553	13.727	-5.3238	-9.9092	0	0	0	0
1.269	13.751	-5.3239	-9.8953	0	0	0	0
1.3882	13.779	-5.3213	-9.8614	0	0	0	0
1.5088	13.806	-5.3158	-9.811	0	0	0	0
1.6284	13.826	-5.3063	-9.7538	0	0	0	0
1.7465	13.837	-5.2919	-9.7021	0	0	0	0
1.8646	13.84	-5.2722	-9.6665	0	0	0	0
1.9846	13.838	-5.247	-9.6521	0	0	0	0
2.1069	13.829	-5.217	-9.6585	0	0	0	0
2.229	13.816	-5.183	-9.6807	0	0	0	0
2.3462	13.804	-5.146	-9.7117	2.4318	13.689	0	0
2.4541	13.793	-5.107	-9.7452	0	0	0	0
2.5509	13.783	-5.0666	-9.7773	0	0	0	0
2.6367	13.767	-5.0249	-9.8053	0	0	0	0
2.7122	13.738	-4.9801	-9.8283	0	0	0	0
2.7775	13.691	-4.928	-9.8465	0	0	0	0
2.8322	13.624	-4.8629	-9.8619	0	0	0	0
2.8758	13.544	-4.7798	-9.8783	0	0	0	0
2.9087	13.464	-4.6765	-9.9	0	0	0	0
2.9326	13.397	-4.5554	-9.9308	0	0	0	0
2.9502	13.349	-4.4228	-9.9738	0	0	0	0
2.9644	13.32	-4.2859	-10.033	0	0	0	0
2.9781	13.309	-4.1503	-10.109	0	0	2.9577	13.275
2.9938	13.311	-4.0181	-10.199	0	0	0	0
3.0136	13.326	-3.8898	-10.295	0	0	0	0
3.04	13.352	-3.7654	-10.384	0	0	0	0
3.0747	13.39	-3.6458	-10.459	0	0	0	0
3.1174	13.436	-3.5313	-10.519	0	0	0	0
3.1651	13.486	-3.4208	-10.567	0	0	0	0
3.2126	13.53	-3.3125	-10.61	0	0	0	0
3.254	13.563	-3.2049	-10.655	0	0	0	0
3.2857	13.58	-3.0966	-10.703	0	0	0	0
3.3064	13.588	-2.9849	-10.754	0	0	0	0
3.3174	13.595	-2.867	-10.806	0	0	0	0
3.3224	13.61	-2.742	-10.858	0	0	0	0
3.326	13.633	-2.6121	-10.91	0	0	0	0
3.3325	13.662	-2.4808	-10.967	0	0	0	0
3.3444	13.695	-2.3495	-11.033	0	0	0	0
3.3619	13.728	-2.2169	-11.114	0	0	0	0
3.3828	13.761	-2.0806	-11.208	0	0	0	0
3.4023	13.795	-1.939	-11.312	0	0	0	0
3.4137	13.829	-1.7929	-11.426	0	0	0	0
3.4105	13.86	-1.6453	-11.546	0	0	0	0
3.3879	13.883	-1.4995	-11.669	0	0	0	0
3.3445	13.897	-1.3558	-11.791	0	0	0	0
3.2823	13.9	-1.2116	-11.906	0	0	0	0
3.2051	13.896	-1.0632	-12.012	0	0	0	0
3.1173	13.886	-0.90915	-12.111	0	0	0	0
3.023	13.874	-0.75104	-12.205	0	0	0	0
2.9252	13.86	-0.59186	-12.296	0	0	0	0
2.8251	13.842	-0.4329	-12.386	0	0	0	0
2.7227	13.818	-0.27344	-12.478	0	0	0	0
2.6183	13.782	-0.11202	-12.575	0	0	0	0
2.5138	13.732	0.053079	-12.678	0	0	0	0
2.4121	13.671	0.2234	-12.788	0	0	0	0
2.3148	13.606	0.39876	-12.904	0	0	0	0
2.2228	13.548	0.57596	-13.025	0	0	0	0
2.1365	13.501	0.74961	-13.151	0	0	0	0
2.0555	13.47	0.91449	-13.28	0.94218	-13.194	0	0
1.9776	13.452	1.068	-13.408	0	0	0	0
1.9	13.44	1.2104	-13.53	0	0	0	0
1.8204	13.431	1.344	-13.643	0	0	0	0
1.7376	13.423	1.471	-13.744	0	0	0	0
1.6511	13.416	1.5923	-13.83	0	0	0	0
1.5604	13.409	1.7074	-13.9	0	0	0	0
1.4659	13.402	1.8153	-13.959	0	0	0	0
1.3694	13.395	1.9147	-14.012	0	0	1.9569	-13.897
1.2732	13.386	2.0051	-14.066	0	0	0	0
1.1801	13.371	2.0869	-14.124	0	0	0	0
1.0923	13.348	2.1613	-14.185	0	0	0	0
1.0118	13.319	2.2288	-14.244	0	0	0	0
0.94111	13.293	2.2898	-14.298	0	0	0	0
0.88238	13.28	2.3453	-14.342	0	0	0	0
0.83698	13.285	2.3966	-14.376	0	0	0	0
0.80441	13.306	2.445	-14.403	0	0	0	0
0.78294	13.336	2.4913	-14.425	0	0	0	0
0.77092	13.369	2.5358	-14.443	0	0	0	0
0.76715	13.399	2.5786	-14.458	0	0	0	0
0.77021	13.423	2.6192	-14.472	0	0	0	0
0.77814	13.442	2.6572	-14.486	0	0	0	0
0.78835	13.455	2.6924	-14.501	0	0	0	0
0.79751	13.461	2.7252	-14.516	0	0	0	0
0.80183	13.458	2.7562	-14.53	0	0	0	0
0.79833	13.45	2.7865	-14.543	0	0	0	0
0.78605	13.439	2.8164	-14.553	0	0	0	0
0.76587	13.428	2.8457	-14.558	0	0	0	0
0.73928	13.419	2.8737	-14.556	0	0	0	0
0.70763	13.412	2.8995	-14.546	0	0	0	0
0.67285	13.407	2.922	-14.528	0	0	0	0
0.63853	13.404	2.9404	-14.501	0	0	0	0
0.60905	13.402	2.9532	-14.466	0	0	0	0
0.58751	13.398	2.9578	-14.42	0.57785	13.353	0	0
0.57506	13.39	2.95	-14.364	0	0	0	0
0.57184	13.373	2.9258	-14.3	0	0	0	0
0.57797	13.342	2.8827	-14.229	0	0	0	0
0.5938	13.294	2.8213	-14.156	0	0	0	0
0.6194	13.228	2.7446	-14.083	0	0	0	0
0.65357	13.153	2.6575	-14.012	0	0	0	0
0.69309	13.076	2.5649	-13.942	0	0	0	0
0.73301	13.01	2.4707	-13.869	0	0	0	0
0.76818	12.96	2.3773	-13.791	0	0	0	0
0.79516	12.928	2.2858	-13.707	0	0	0	0
0.81302	12.91	2.1961	-13.62	0	0	0	0
0.82264	12.903	2.1073	-13.534	0	0	0	0
0.82564	12.902	2.0184	-13.452	0	0	0	0
0.82396	12.905	1.9286	-13.373	0	0	0	0
0.82028	12.91	1.8369	-13.299	0	0	0.83785	12.892
0.81826	12.916	1.7423	-13.229	0	0	0	0
0.82175	12.923	1.6447	-13.164	0	0	0	0
0.83325	12.93	1.5456	-13.106	0	0	0	0
0.85294	12.935	1.4484	-13.056	0	0	0	0
0.87889	12.936	1.3573	-13.013	0	0	0	0
0.90758	12.929	1.2762	-12.973	0	0	0	0
0.93466	12.91	1.2063	-12.933	0	0	0	0
0.95669	12.877	1.1471	-12.891	0	0	0	0
0.9723	12.828	1.0963	-12.847	0	0	0	0
0.98189	12.77	1.0511	-12.801	0	0	0	0
0.98662	12.711	1.0076	-12.754	0	0	0	0
0.98765	12.663	0.96071	-12.705	0	0	0	0
0.98575	12.634	0.90432	-12.654	0	0	0	0
0.98121	12.626	0.83265	-12.601	0	0	0	0
0.97394	12.64	0.7416	-12.547	0	0	0	0
0.96387	12.675	0.62982	-12.494	0	0	0	0
0.95153	12.727	0.49899	-12.449	0	0	0	0
0.93842	12.787	0.35364	-12.419	0	0	0	0
0.92661	12.846	0.20012	-12.41	0	0	0	0
0.91753	12.897	0.044441	-12.423	0	0	0	0
0.91151	12.941	-0.1095	-12.458	0	0	0	0
0.90809	12.979	-0.26015	-12.509	0	0	0	0
0.90656	13.014	-0.40767	-12.57	0	0	0	0
0.90622	13.045	-0.55334	-12.632	0	0	0	0
0.9065	13.071	-0.6987	-12.69	0	0	0	0
0.90703	13.09	-0.84473	-12.742	0	0	0	0
0.90757	13.101	-0.99178	-12.788	0	0	0	0
0.90801	13.107	-1.1399	-12.828	0	0	0	0
0.90832	13.109	-1.2893	-12.86	0	0	0	0
0.90851	13.109	-1.4395	-12.884	0	0	0	0
0.90859	13.107	-1.5895	-12.9	0	0	0	0
0.90862	13.106	-1.738	-12.913	0	0	0	0
0.90862	13.104	-1.8842	-12.923	0	0	0	0
0.90861	13.103	-2.0275	-12.928	0	0	0	0
0.90861	13.103	-2.168	-12.925	0	0	0	0
0.90862	13.102	-2.3062	-12.909	0	0	0	0
0.90865	13.102	-2.4425	-12.879	0	0	0	0
0.90868	13.102	-2.5766	-12.837	0	0	0	0
0.90869	13.102	-2.7064	-12.79	-2.7288	-12.751	0	0
0.90866	13.103	-2.8287	-12.744	0	0	0	0
0.90854	13.104	-2.9411	-12.707	0	0	0	0
0.90827	13.106	-3.043	-12.682	0	0	0	0
0.90781	13.108	-3.1354	-12.668	0	0	0	0
0.90714	13.11	-3.2204	-12.664	0	0	0	0
0.9063	13.112	-3.3006	-12.662	0	0	0	0
0.90544	13.112	-3.3786	-12.657	0	0	0	0
0.9049	13.109	-3.4558	-12.643	0	0	0	0
0.90524	13.099	-3.532	-12.617	0	0	0	0
0.90726	13.081	-3.6065	-12.578	0	0	0	0
0.91196	13.053	-3.6778	-12.527	0	0	0	0
0.92035	13.013	-3.7448	-12.469	0	0	0	0
0.933	12.966	-3.8058	-12.408	0	0	-3.8183	-12.35
0.94968	12.913	-3.8597	-12.348	0	0	0	0
0.96936	12.854	-3.9063	-12.292	0	0	0	0
0.99096	12.783	-3.9465	-12.242	0	0	0	0
1.0139	12.694	-3.982	-12.2	0	0	0	0
1.0379	12.581	-4.0146	-12.167	0	0	0	0
1.0627	12.444	-4.046	-12.144	0	0	0	0
1.0878	12.296	-4.0782	-12.127	0	0	0	0
1.1121	12.156	-4.113	-12.114	0	0	0	0
1.1351	12.036	-4.1522	-12.102	0	0	0	0
1.1562	11.944	-4.1961	-12.092	0	0	0	0
1.1747	11.879	-4.2434	-12.087	0	0	0	0
1.189	11.841	-4.2911	-12.086	0	0	0	0
1.1978	11.827	-4.3357	-12.089	0	0	0	0
1.1992	11.834	-4.374	-12.096	0	0	0	0
1.1911	11.857	-4.4037	-12.104	0	0	0	0
1.1706	11.893	-4.4241	-12.111	0	0	0	0
1.1348	11.934	-4.4353	-12.115	0	0	0	0
1.0817	11.973	-4.4377	-12.115	0	0	0	0
1.0106	12.001	-4.4323	-12.11	0	0	0	0
0.92146	12.011	-4.4207	-12.102	0	0	0	0
0.81641	11.997	-4.405	-12.087	0	0	0	0
0.70027	11.959	-4.3873	-12.066	0	0	0	0
0.57933	11.901	-4.3685	-12.038	0	0	0	0
0.45859	11.834	-4.3485	-12.007	0	0	0	0
0.34009	11.768	-4.3263	-11.978	0	0	0	0
0.22258	11.71	-4.3007	-11.958	0	0	0	0
0.10225	11.656	-4.2713	-11.95	0	0	0	0
-0.024643	11.6	-4.2389	-11.957	0	0	0	0
-0.15876	11.541	-4.2047	-11.976	0	0	0	0
-0.2968	11.489	-4.1709	-12.002	0	0	0	0
-0.43381	11.452	-4.1396	-12.027	0	0	0	0
-0.56604	11.439	-4.1131	-12.046	0	0	0	0
-0.69196	11.45	-4.0924	-12.058	0	0	0	0
-0.8116	11.476	-4.0784	-12.063	0	0	0	0
-0.92639	11.51	-4.071	-12.062	0	0	0	0
-1.0393	11.545	-4.0697	-12.058	0	0	0	0
-1.154	11.585	-4.0742	-12.047	0	0	0	0
-1.2741	11.632	-4.0839	-12.03	0	0	0	0
-1.4027	11.685	-4.0979	-12.003	0	0	0	0
-1.541	11.739	-4.1144	-11.968	0	0	0	0
-1.687	11.786	-4.1314	-11.926	0	0	0	0
-1.8364	11.824	-4.1468	-11.883	0	0	0	0
-1.9853	11.85	-4.1599	-11.843	0	0	0	0
-2.1305	11.867	-4.1704	-11.807	0	0	0	0
-2.2696	11.878	-4.1785	-11.779	0	0	0	0
-2.3996	11.887	-4.1843	-11.758	0	0	0	0
-2.517	11.895	-4.1877	-11.744	0	0	0	0
-2.6186	11.9	-4.1884	-11.737	0	0	0	0
-2.7023	11.901	-4.1858	-11.733	0	0	0	0
-2.7684	11.9	-4.1789	-11.732	0	0	0	0
