## Supplementary material for "How to control unpredictable others in court-net sports": International match data: n7_7_6.txt

-0.86776	12.268	2.4164	-10.284	0	0	-0.85142	12.228
-0.87622	12.258	2.4219	-10.261	0	0	0	0
-0.88814	12.237	2.4228	-10.226	0	0	0	0
-0.90137	12.204	2.4197	-10.182	0	0	0	0
-0.91346	12.16	2.4127	-10.132	0	0	0	0
-0.92214	12.108	2.4021	-10.085	0	0	0	0
-0.92532	12.059	2.3886	-10.051	0	0	0	0
-0.92114	12.027	2.3734	-10.031	0	0	0	0
-0.9082	12.021	2.358	-10.026	0	0	0	0
-0.88597	12.044	2.3432	-10.031	0	0	0	0
-0.85526	12.09	2.329	-10.043	0	0	0	0
-0.81845	12.147	2.3149	-10.052	0	0	0	0
-0.77918	12.204	2.2992	-10.053	0	0	0	0
-0.74114	12.255	2.2791	-10.04	0	0	0	0
-0.70619	12.3	2.2516	-10.005	0	0	0	0
-0.67368	12.34	2.2146	-9.9466	0	0	0	0
-0.6409	12.377	2.1678	-9.8643	0	0	0	0
-0.60395	12.413	2.113	-9.7633	0	0	0	0
-0.55852	12.445	2.0533	-9.6517	0	0	0	0
-0.50136	12.473	1.9921	-9.5381	0	0	0	0
-0.43204	12.499	1.9325	-9.4292	0	0	0	0
-0.3538	12.525	1.8775	-9.3305	1.8552	-9.2643	0	0
-0.2728	12.555	1.8295	-9.2455	0	0	0	0
-0.196	12.588	1.7896	-9.1753	0	0	0	0
-0.129	12.617	1.7579	-9.119	0	0	0	0
-0.074795	12.636	1.7335	-9.0749	0	0	0	0
-0.033969	12.642	1.716	-9.0416	0	0	0	0
-0.005505	12.642	1.7045	-9.0178	0	0	0	0
0.012066	12.644	1.6976	-9.0024	0	0	0	0
0.019721	12.661	1.693	-8.9941	0	0	0	0
0.017961	12.697	1.6878	-8.9905	0	0	0	0
0.007672	12.755	1.6791	-8.9887	0	0	0	0
-0.00913	12.827	1.6646	-8.9852	0	0	0	0
-0.029397	12.903	1.6431	-8.9768	0	0	0	0
-0.049793	12.971	1.6152	-8.9606	0	0	0	0
-0.067728	13.025	1.5827	-8.9351	0	0	1.588	-8.9488
-0.082285	13.064	1.5474	-8.9014	0	0	0	0
-0.09429	13.092	1.5106	-8.862	0	0	0	0
-0.1055	13.112	1.4735	-8.819	0	0	0	0
-0.11758	13.13	1.437	-8.7738	0	0	0	0
-0.13118	13.147	1.4022	-8.7276	0	0	0	0
-0.14518	13.163	1.3703	-8.6818	0	0	0	0
-0.1568	13.175	1.3425	-8.6382	0	0	0	0
-0.16254	13.183	1.3205	-8.5984	0	0	0	0
-0.1591	13.192	1.3047	-8.5633	0	0	0	0
-0.14374	13.21	1.294	-8.5338	0	0	0	0
-0.11443	13.243	1.2854	-8.513	0	0	0	0
-0.070076	13.294	1.274	-8.506	0	0	0	0
-0.010737	13.354	1.2541	-8.5182	0	0	0	0
0.06161	13.413	1.2203	-8.5533	0	0	0	0
0.14288	13.462	1.1691	-8.6124	0	0	0	0
0.2282	13.499	1.1003	-8.6935	0	0	0	0
0.31392	13.528	1.0173	-8.7912	0	0	0	0
0.39844	13.556	0.92556	-8.8979	0	0	0	0
0.48171	13.59	0.83006	-9.0048	0	0	0	0
0.5643	13.633	0.73403	-9.1049	0	0	0	0
0.64649	13.685	0.63953	-9.1937	0	0	0	0
0.72799	13.743	0.54806	-9.2708	0	0	0	0
0.80913	13.803	0.4603	-9.3407	0	0	0	0
0.89203	13.864	0.37632	-9.4115	0.83269	13.733	0	0
0.97949	13.921	0.29613	-9.4918	0	0	0	0
1.073	13.968	0.21996	-9.5872	0	0	0	0
1.1722	14.001	0.14841	-9.6985	0	0	0	0
1.2757	14.016	0.082523	-9.8223	0	0	0	0
1.3802	14.011	0.023306	-9.9531	0	0	0	0
1.481	13.988	-0.028903	-10.085	0	0	0	0
1.5742	13.951	-0.074565	-10.216	0	0	0	0
1.6574	13.908	-0.11467	-10.34	0	0	0	0
1.7304	13.868	-0.15046	-10.456	0	0	0	0
1.7943	13.841	-0.18324	-10.558	0	0	0	0
1.8503	13.832	-0.21418	-10.648	0	0	0	0
1.8996	13.842	-0.24434	-10.728	0	0	0	0
1.9431	13.869	-0.27512	-10.804	0	0	0	0
1.9818	13.908	-0.30819	-10.881	0	0	0	0
2.0174	13.954	-0.34453	-10.963	0	0	0	0
2.0537	14.005	-0.38369	-11.054	0	0	2.0366	13.959
2.0959	14.063	-0.42403	-11.154	0	0	0	0
2.149	14.131	-0.46366	-11.259	0	0	0	0
2.2164	14.206	-0.50086	-11.364	0	0	0	0
2.2979	14.284	-0.53402	-11.466	0	0	0	0
2.3895	14.362	-0.56164	-11.562	0	0	0	0
2.4858	14.433	-0.5826	-11.651	0	0	0	0
2.5809	14.491	-0.59716	-11.73	0	0	0	0
2.6696	14.531	-0.60793	-11.798	0	0	0	0
2.7477	14.552	-0.62011	-11.851	0	0	0	0
2.8135	14.556	-0.64075	-11.886	0	0	0	0
2.8681	14.546	-0.67674	-11.906	0	0	0	0
2.9141	14.52	-0.73225	-11.914	0	0	0	0
2.9543	14.479	-0.80725	-11.915	0	0	0	0
2.9903	14.425	-0.89748	-11.912	0	0	0	0
3.0224	14.367	-0.9956	-11.906	0	0	0	0
3.0498	14.314	-1.0935	-11.901	0	0	0	0
3.071	14.271	-1.1847	-11.899	0	0	0	0
3.0843	14.239	-1.2653	-11.902	0	0	0	0
3.088	14.218	-1.3342	-11.91	0	0	0	0
3.0808	14.207	-1.3921	-11.92	0	0	0	0
3.0615	14.205	-1.4422	-11.931	0	0	0	0
3.0297	14.207	-1.4892	-11.939	0	0	0	0
2.9863	14.214	-1.5392	-11.943	0	0	0	0
2.9341	14.223	-1.5983	-11.94	0	0	0	0
2.8771	14.23	-1.6713	-11.928	0	0	0	0
2.8192	14.23	-1.76	-11.906	-1.7247	-11.917	0	0
2.763	14.216	-1.8631	-11.874	0	0	0	0
2.7095	14.186	-1.9771	-11.835	0	0	0	0
2.6592	14.143	-2.096	-11.795	0	0	0	0
2.6131	14.089	-2.2128	-11.759	0	0	0	0
2.5716	14.028	-2.3206	-11.731	0	0	0	0
2.5337	13.965	-2.4152	-11.707	0	0	0	0
2.4983	13.907	-2.4955	-11.686	0	0	0	0
2.4644	13.864	-2.5619	-11.665	0	0	0	0
2.4316	13.841	-2.6162	-11.644	0	0	0	0
2.3996	13.837	-2.6606	-11.621	0	0	0	0
2.3683	13.847	-2.6986	-11.597	0	0	0	0
2.3389	13.859	-2.734	-11.571	0	0	0	0
2.3133	13.861	-2.7699	-11.541	0	0	0	0
2.2931	13.844	-2.8092	-11.51	0	0	-2.7821	-11.492
2.2787	13.802	-2.8535	-11.478	0	0	0	0
2.269	13.732	-2.9033	-11.449	0	0	0	0
2.2626	13.639	-2.9573	-11.425	0	0	0	0
2.2583	13.529	-3.013	-11.408	0	0	0	0
2.2553	13.409	-3.0673	-11.396	0	0	0	0
2.2534	13.287	-3.1175	-11.391	0	0	0	0
2.2534	13.168	-3.162	-11.392	0	0	0	0
2.2566	13.064	-3.2002	-11.4	0	0	0	0
2.2644	12.986	-3.2334	-11.415	0	0	0	0
2.2769	12.942	-3.2631	-11.438	0	0	0	0
2.2915	12.93	-3.2907	-11.467	0	0	0	0
2.3037	12.941	-3.3175	-11.502	0	0	0	0
2.3082	12.961	-3.345	-11.539	0	0	0	0
2.2992	12.983	-3.3744	-11.577	0	0	0	0
2.2709	13	-3.4053	-11.617	0	0	0	0
2.2185	13.012	-3.435	-11.661	0	0	0	0
2.1389	13.019	-3.4585	-11.71	0	0	0	0
2.0325	13.023	-3.4699	-11.764	0	0	0	0
1.9035	13.026	-3.4646	-11.82	0	0	0	0
1.76	13.026	-3.4412	-11.872	0	0	0	0
1.6111	13.021	-3.4014	-11.918	0	0	0	0
1.4636	13.009	-3.3487	-11.957	0	0	0	0
1.3214	12.992	-3.2862	-11.99	0	0	0	0
1.1855	12.973	-3.2165	-12.023	0	0	0	0
1.0535	12.956	-3.1412	-12.06	0	0	0	0
0.91963	12.945	-3.0605	-12.102	0	0	0	0
0.77819	12.941	-2.9733	-12.148	0	0	0	0
0.62702	12.939	-2.8782	-12.194	0	0	0	0
0.46845	12.935	-2.7747	-12.236	0	0	0	0
0.30665	12.928	-2.6628	-12.272	0	0	0	0
0.14529	12.922	-2.542	-12.306	0	0	0	0
-0.012952	12.921	-2.4135	-12.346	-0.046438	12.874	0	0
-0.16633	12.93	-2.2801	-12.397	0	0	0	0
-0.31404	12.946	-2.147	-12.459	0	0	0	0
-0.4553	12.966	-2.0194	-12.529	0	0	0	0
-0.58792	12.981	-1.9017	-12.598	0	0	0	0
-0.70897	12.98	-1.7961	-12.66	0	0	0	0
-0.81749	12.96	-1.7027	-12.712	0	0	0	0
-0.9159	12.921	-1.6199	-12.753	0	0	0	0
-1.0084	12.869	-1.5446	-12.785	0	0	0	0
-1.0983	12.809	-1.474	-12.81	0	0	0	0
-1.1866	12.752	-1.4054	-12.825	0	0	0	0
-1.2723	12.705	-1.3365	-12.832	0	0	0	0
-1.3533	12.669	-1.2654	-12.833	0	0	-1.3358	12.626
-1.4274	12.645	-1.1907	-12.831	0	0	0	0
-1.4925	12.628	-1.1119	-12.83	0	0	0	0
-1.5482	12.617	-1.0295	-12.835	0	0	0	0
-1.5956	12.61	-0.94529	-12.848	0	0	0	0
-1.6362	12.605	-0.86224	-12.869	0	0	0	0
-1.6716	12.604	-0.78419	-12.896	0	0	0	0
-1.7031	12.608	-0.71465	-12.926	0	0	0	0
-1.7332	12.617	-0.65621	-12.955	0	0	0	0
-1.7652	12.633	-0.61015	-12.981	0	0	0	0
-1.8017	12.654	-0.57633	-13	0	0	0	0
-1.8418	12.677	-0.55362	-13.012	0	0	0	0
-1.8818	12.697	-0.54097	-13.015	0	0	0	0
-1.9172	12.712	-0.53851	-13.013	0	0	0	0
-1.9447	12.722	-0.5477	-13.01	0	0	0	0
-1.9634	12.728	-0.57026	-13.01	0	0	0	0
-1.9739	12.731	-0.60687	-13.013	0	0	0	0
-1.9764	12.732	-0.65615	-13.019	0	0	0	0
-1.9707	12.732	-0.71442	-13.024	0	0	0	0
-1.9553	12.73	-0.77621	-13.028	0	0	0	0
-1.9284	12.725	-0.83586	-13.028	0	0	0	0
-1.8874	12.718	-0.88979	-13.023	0	0	0	0
-1.8304	12.707	-0.93749	-13.015	0	0	0	0
-1.7572	12.693	-0.98089	-13.004	0	0	0	0
-1.6698	12.679	-1.0231	-12.992	0	0	0	0
-1.5716	12.67	-1.0681	-12.979	0	0	0	0
-1.4671	12.667	-1.1207	-12.963	0	0	0	0
-1.3612	12.672	-1.185	-12.945	0	0	0	0
-1.2585	12.682	-1.2622	-12.923	0	0	0	0
-1.1626	12.695	-1.3503	-12.9	0	0	0	0
-1.0756	12.709	-1.4452	-12.879	0	0	0	0
-0.99806	12.725	-1.5421	-12.86	0	0	0	0
-0.92819	12.742	-1.6366	-12.845	0	0	0	0
-0.86298	12.764	-1.7248	-12.833	-1.7475	-12.804	0	0
-0.80034	12.793	-1.803	-12.824	0	0	0	0
-0.73959	12.83	-1.8685	-12.819	0	0	0	0
-0.68071	12.877	-1.92	-12.817	0	0	0	0
-0.62401	12.929	-1.9574	-12.819	0	0	0	0
-0.57048	12.982	-1.9822	-12.824	0	0	0	0
-0.52115	13.03	-1.997	-12.83	0	0	0	0
-0.47574	13.069	-2.0052	-12.835	0	0	0	0
-0.43238	13.097	-2.0099	-12.838	0	0	0	0
-0.38874	13.115	-2.0144	-12.84	0	0	0	0
-0.34309	13.128	-2.0216	-12.839	0	0	0	0
-0.2944	13.143	-2.0339	-12.837	0	0	0	0
-0.24224	13.164	-2.0532	-12.835	0	0	-2.0223	-12.792
-0.18657	13.195	-2.0798	-12.833	0	0	0	0
-0.12798	13.234	-2.112	-12.834	0	0	0	0
-0.068361	13.277	-2.1464	-12.84	0	0	0	0
-0.011104	13.313	-2.1788	-12.852	0	0	0	0
0.039987	13.336	-2.2064	-12.872	0	0	0	0
0.082015	13.349	-2.228	-12.898	0	0	0	0
0.11349	13.358	-2.2441	-12.931	0	0	0	0
0.13425	13.372	-2.2561	-12.968	0	0	0	0
0.14577	13.393	-2.2665	-13.005	0	0	0	0
0.15157	13.419	-2.2777	-13.038	0	0	0	0
0.15752	13.444	-2.2911	-13.061	0	0	0	0
0.17152	13.464	-2.3059	-13.076	0	0	0	0
0.20208	13.475	-2.3191	-13.08	0	0	0	0
0.25581	13.476	-2.3266	-13.076	0	0	0	0
0.33572	13.464	-2.3246	-13.064	0	0	0	0
0.44146	13.439	-2.3112	-13.045	0	0	0	0
0.57006	13.404	-2.2864	-13.023	0	0	0	0
0.71649	13.368	-2.2528	-13.003	0	0	0	0
0.87511	13.342	-2.2142	-12.987	0	0	0	0
1.0411	13.332	-2.1736	-12.977	0	0	0	0
1.2109	13.335	-2.1331	-12.974	0	0	0	0
1.3823	13.345	-2.0935	-12.974	0	0	0	0
1.5539	13.359	-2.0552	-12.974	0	0	0	0
1.7235	13.38	-2.0187	-12.969	0	0	0	0
1.8874	13.41	-1.9845	-12.96	0	0	0	0
2.0416	13.446	-1.9536	-12.949	2.0489	13.275	0	0
2.1838	13.487	-1.9257	-12.938	0	0	0	0
2.3135	13.525	-1.9	-12.927	0	0	0	0
2.4312	13.556	-1.8749	-12.915	0	0	0	0
2.5382	13.577	-1.8492	-12.9	0	0	0	0
2.635	13.594	-1.8222	-12.88	0	0	0	0
2.7214	13.609	-1.7935	-12.855	0	0	0	0
2.7966	13.625	-1.7623	-12.822	0	0	0	0
2.8613	13.64	-1.728	-12.782	0	0	0	0
2.9169	13.653	-1.6903	-12.737	0	0	0	0
2.9648	13.663	-1.65	-12.689	0	0	0	0
3.005	13.67	-1.6089	-12.641	0	0	2.9951	13.628
3.0374	13.674	-1.5686	-12.594	0	0	0	0
3.0616	13.675	-1.5303	-12.551	0	0	0	0
3.0785	13.676	-1.4936	-12.514	0	0	0	0
3.0898	13.677	-1.4583	-12.484	0	0	0	0
3.0972	13.684	-1.4254	-12.462	0	0	0	0
3.1026	13.699	-1.3966	-12.448	0	0	0	0
3.1075	13.729	-1.3742	-12.439	0	0	0	0
3.1128	13.776	-1.3598	-12.431	0	0	0	0
3.1184	13.84	-1.3532	-12.423	0	0	0	0
3.123	13.917	-1.3523	-12.412	0	0	0	0
3.125	13.997	-1.353	-12.395	0	0	0	0
3.123	14.073	-1.3505	-12.375	0	0	0	0
3.1162	14.142	-1.3402	-12.351	0	0	0	0
3.1038	14.202	-1.3188	-12.327	0	0	0	0
3.0847	14.254	-1.285	-12.302	0	0	0	0
3.0591	14.299	-1.2394	-12.277	0	0	0	0
3.0289	14.341	-1.1842	-12.252	0	0	0	0
2.9974	14.382	-1.1233	-12.228	0	0	0	0
2.9673	14.422	-1.0606	-12.205	0	0	0	0
2.9392	14.455	-1.0002	-12.182	0	0	0	0
2.9111	14.477	-0.94472	-12.159	0	0	0	0
2.8788	14.484	-0.8958	-12.136	0	0	0	0
2.8367	14.475	-0.85358	-12.111	0	0	0	0
2.7799	14.457	-0.8167	-12.081	0	0	0	0
2.7054	14.43	-0.7833	-12.047	0	0	0	0
2.6135	14.396	-0.75205	-12.008	0	0	0	0
2.5069	14.35	-0.72249	-11.967	0	0	0	0
2.3907	14.291	-0.69459	-11.926	0	0	0	0
2.27	14.221	-0.66824	-11.887	0	0	0	0
2.1486	14.143	-0.64275	-11.852	0	0	0	0
2.0286	14.062	-0.61678	-11.819	0	0	0	0
1.9116	13.981	-0.58881	-11.786	0	0	0	0
1.7991	13.903	-0.55779	-11.751	0	0	0	0
1.692	13.826	-0.5237	-11.713	0	0	0	0
1.5907	13.75	-0.4873	-11.671	0	0	0	0
1.4952	13.669	-0.44901	-11.622	0	0	0	0
1.405	13.583	-0.40835	-11.566	0	0	0	0
1.3194	13.492	-0.36453	-11.504	-0.38187	-11.446	0	0
1.237	13.403	-0.31747	-11.436	0	0	0	0
1.1577	13.321	-0.26829	-11.366	0	0	0	0
1.0837	13.254	-0.21928	-11.297	0	0	0	0
1.0178	13.204	-0.17356	-11.234	0	0	0	0
0.96245	13.177	-0.13443	-11.182	0	0	0	0
0.91871	13.174	-0.10444	-11.142	0	0	0	0
0.88701	13.192	-0.084482	-11.116	0	0	0	0
0.86626	13.224	-0.073472	-11.1	0	0	0	0
0.85281	13.266	-0.068981	-11.092	0	0	0	0
0.84102	13.315	-0.068333	-11.086	0	0	0	0
0.82554	13.37	-0.069302	-11.078	0	0	0	0
0.80325	13.426	-0.070311	-11.065	0	0	0	0
0.77369	13.482	-0.070422	-11.045	0	0	0	0
0.7384	13.538	-0.069295	-11.018	0	0	-0.06827	-10.944
0.70016	13.591	-0.067052	-10.984	0	0	0	0
0.66214	13.638	-0.064049	-10.944	0	0	0	0
0.62707	13.678	-0.060635	-10.901	0	0	0	0
0.59666	13.704	-0.057059	-10.858	0	0	0	0
0.5714	13.715	-0.053555	-10.822	0	0	0	0
0.55099	13.708	-0.050301	-10.797	0	0	0	0
0.53456	13.684	-0.047152	-10.786	0	0	0	0
0.52002	13.643	-0.043503	-10.789	0	0	0	0
0.50289	13.589	-0.038419	-10.804	0	0	0	0
0.47628	13.528	-0.030825	-10.831	0	0	0	0
0.43267	13.465	-0.019628	-10.869	0	0	0	0
0.36673	13.407	-0.003921	-10.918	0	0	0	0
0.27738	13.361	0.016591	-10.977	0	0	0	0
0.16768	13.334	0.041317	-11.045	0	0	0	0
0.042878	13.329	0.068963	-11.117	0	0	0	0
-0.091649	13.348	0.098139	-11.189	0	0	0	0
-0.23107	13.387	0.12813	-11.259	0	0	0	0
-0.37136	13.437	0.15909	-11.327	0	0	0	0
-0.50971	13.487	0.19126	-11.395	0	0	0	0
-0.64407	13.521	0.2239	-11.464	0	0	0	0
-0.77174	13.521	0.25507	-11.533	0	0	0	0
-0.8888	13.483	0.28259	-11.599	0	0	0	0
-0.99123	13.419	0.30497	-11.661	-1.0105	13.195	0	0
-1.0763	13.351	0.32151	-11.722	0	0	0	0
-1.1428	13.294	0.33221	-11.784	0	0	0	0
-1.1911	13.252	0.33767	-11.846	0	0	0	0
-1.2228	13.222	0.33869	-11.908	0	0	0	0
-1.2409	13.201	0.33602	-11.965	0	0	0	0
-1.25	13.188	0.33019	-12.013	0	0	0	0
-1.2547	13.184	0.32151	-12.049	0	0	0	0
-1.2591	13.189	0.31012	-12.074	0	0	0	0
-1.2662	13.205	0.29578	-12.092	0	0	0	0
-1.2776	13.234	0.27763	-12.106	0	0	-1.2424	13.149
-1.2928	13.277	0.25456	-12.121	0	0	0	0
-1.3104	13.336	0.22594	-12.14	0	0	0	0
-1.3284	13.405	0.19204	-12.165	0	0	0	0
-1.3453	13.479	0.15379	-12.196	0	0	0	0
-1.3597	13.553	0.11291	-12.232	0	0	0	0
-1.3706	13.627	0.071941	-12.27	0	0	0	0
-1.378	13.705	0.033701	-12.311	0	0	0	0
-1.3829	13.798	1e-05	-12.352	0	0	0	0
-1.3866	13.914	-0.029278	-12.393	0	0	0	0
-1.3904	14.054	-0.056493	-12.43	0	0	0	0
-1.3956	14.207	-0.085612	-12.462	0	0	0	0
-1.4036	14.353	-0.1214	-12.485	0	0	0	0
-1.416	14.473	-0.16861	-12.501	0	0	0	0
-1.433	14.558	-0.23122	-12.508	0	0	0	0
-1.453	14.606	-0.31129	-12.506	0	0	0	0
-1.4725	14.622	-0.4074	-12.495	0	0	0	0
-1.4874	14.611	-0.51441	-12.48	0	0	0	0
-1.4943	14.583	-0.62503	-12.466	0	0	0	0
-1.4906	14.547	-0.73181	-12.454	0	0	0	0
-1.4744	14.511	-0.82844	-12.446	0	0	0	0
-1.4445	14.482	-0.91096	-12.442	0	0	0	0
-1.4012	14.462	-0.97876	-12.442	0	0	0	0
-1.3467	14.443	-1.0344	-12.45	0	0	0	0
-1.2846	14.417	-1.0822	-12.466	0	0	0	0
-1.2188	14.378	-1.1256	-12.492	0	0	0	0
-1.1523	14.328	-1.1664	-12.527	0	0	0	0
-1.0867	14.28	-1.2041	-12.569	0	0	0	0
-1.0215	14.246	-1.2371	-12.614	0	0	0	0
-0.95478	14.233	-1.264	-12.662	0	0	0	0
-0.88403	14.236	-1.2844	-12.709	0	0	0	0
-0.80784	14.242	-1.299	-12.754	0	0	0	0
-0.72717	14.234	-1.3093	-12.794	0	0	0	0
-0.64461	14.196	-1.3171	-12.827	0	0	0	0
-0.56315	14.127	-1.3239	-12.853	-1.3152	-12.798	0	0
-0.48553	14.039	-1.3313	-12.873	0	0	0	0
-0.4136	13.945	-1.3404	-12.889	0	0	0	0
-0.34802	13.856	-1.3514	-12.903	0	0	0	0
-0.28923	13.773	-1.3636	-12.915	0	0	0	0
-0.23835	13.701	-1.3757	-12.928	0	0	0	0
-0.19634	13.641	-1.3873	-12.943	0	0	0	0
-0.16251	13.596	-1.3984	-12.961	0	0	0	0
-0.13412	13.566	-1.4096	-12.979	0	0	0	0
-0.10762	13.553	-1.4213	-12.994	0	0	0	0
-0.080587	13.558	-1.4334	-13.006	0	0	0	0
-0.052525	13.579	-1.4462	-13.013	0	0	0	0
-0.024117	13.615	-1.4603	-13.013	0	0	-1.4324	-12.973
0.00402	13.661	-1.4764	-13.009	0	0	0	0
0.031571	13.71	-1.4948	-13	0	0	0	0
0.058075	13.759	-1.5151	-12.991	0	0	0	0
0.082631	13.806	-1.5364	-12.986	0	0	0	0
0.10373	13.849	-1.5572	-12.988	0	0	0	0
0.11957	13.891	-1.5761	-12.998	0	0	0	0
0.1291	13.928	-1.5925	-13.018	0	0	0	0
0.13284	13.959	-1.6067	-13.049	0	0	0	0
0.13284	13.981	-1.6193	-13.091	0	0	0	0
0.13229	13.995	-1.631	-13.139	0	0	0	0
0.13545	14.002	-1.6419	-13.188	0	0	0	0
0.14751	14.005	-1.6523	-13.231	0	0	0	0
0.1741	14.006	-1.6623	-13.262	0	0	0	0
0.22039	14.006	-1.6714	-13.28	0	0	0	0
0.29018	14.006	-1.6786	-13.287	0	0	0	0
0.38559	14.005	-1.6829	-13.284	0	0	0	0
0.50674	14.007	-1.6835	-13.275	0	0	0	0
0.65073	14.014	-1.6793	-13.263	0	0	0	0
0.81106	14.025	-1.6691	-13.252	0	0	0	0
0.9789	14.035	-1.6526	-13.24	0	0	0	0
1.1467	14.04	-1.63	-13.227	0	0	0	0
1.3112	14.039	-1.6019	-13.21	0	0	0	0
1.4734	14.035	-1.5691	-13.189	0	0	0	0
1.6358	14.033	-1.5324	-13.166	0	0	0	0
1.7998	14.035	-1.4935	-13.147	0	0	0	0
1.9644	14.041	-1.4545	-13.136	0	0	0	0
2.1266	14.043	-1.4175	-13.132	2.1592	14.172	0	0
2.2833	14.037	-1.3836	-13.133	0	0	0	0
2.4328	14.021	-1.3531	-13.133	0	0	0	0
2.5744	13.999	-1.3255	-13.126	0	0	0	0
2.7078	13.977	-1.2991	-13.11	0	0	0	0
2.8333	13.959	-1.2729	-13.084	0	0	0	0
2.9519	13.949	-1.2465	-13.048	0	0	0	0
3.0647	13.952	-1.2209	-13.002	0	0	0	0
3.1718	13.966	-1.197	-12.945	0	0	0	0
3.2722	13.993	-1.1756	-12.877	0	0	0	0
3.3635	14.027	-1.157	-12.798	0	0	3.3885	14.062
3.4423	14.062	-1.1408	-12.71	0	0	0	0
3.5059	14.091	-1.1253	-12.619	0	0	0	0
3.5534	14.112	-1.1088	-12.529	0	0	0	0
3.5858	14.126	-1.0898	-12.446	0	0	0	0
3.6064	14.132	-1.0681	-12.372	0	0	0	0
3.6194	14.136	-1.0444	-12.308	0	0	0	0
3.6298	14.139	-1.0211	-12.253	0	0	0	0
3.6416	14.147	-1.0011	-12.203	0	0	0	0
3.6574	14.162	-0.9866	-12.156	0	0	0	0
3.6773	14.187	-0.97857	-12.108	0	0	0	0
3.6989	14.224	-0.97644	-12.059	0	0	0	0
3.7189	14.27	-0.97889	-12.01	0	0	0	0
3.7345	14.318	-0.98479	-11.967	0	0	0	0
3.7444	14.358	-0.99375	-11.931	0	0	0	0
3.7489	14.381	-1.0061	-11.903	0	0	0	0
3.7491	14.386	-1.0228	-11.882	0	0	0	0
3.7459	14.379	-1.0448	-11.863	0	0	0	0
3.739	14.366	-1.0735	-11.843	0	0	0	0
3.7277	14.352	-1.11	-11.819	0	0	0	0
3.7115	14.339	-1.1547	-11.792	0	0	0	0
3.69	14.329	-1.207	-11.762	0	0	0	0
3.6636	14.323	-1.2649	-11.733	0	0	0	0
3.6328	14.321	-1.3254	-11.705	0	0	0	0
3.5967	14.324	-1.3844	-11.682	0	0	0	0
3.5529	14.333	-1.4376	-11.67	0	0	0	0
3.4983	14.345	-1.4808	-11.669	0	0	0	0
3.4312	14.358	-1.5111	-11.678	0	0	0	0
3.3511	14.365	-1.5269	-11.693	0	0	0	0
3.2599	14.358	-1.5282	-11.71	0	0	0	0
3.1603	14.331	-1.5153	-11.728	0	0	0	0
3.0556	14.284	-1.4889	-11.745	0	0	0	0
2.9473	14.223	-1.4507	-11.76	0	0	0	0
2.8352	14.155	-1.4036	-11.769	0	0	0	0
2.718	14.09	-1.3514	-11.77	0	0	0	0
2.5951	14.035	-1.298	-11.761	0	0	0	0
2.4681	13.991	-1.2466	-11.741	0	0	0	0
2.3411	13.953	-1.2003	-11.714	0	0	0	0
2.2193	13.911	-1.1609	-11.679	-1.1222	-11.644	0	0
2.107	13.856	-1.1285	-11.64	0	0	0	0
2.0069	13.783	-1.1016	-11.6	0	0	0	0
1.9195	13.696	-1.0784	-11.563	0	0	0	0
1.8428	13.606	-1.058	-11.531	0	0	0	0
1.7736	13.525	-1.0407	-11.506	0	0	0	0
1.7091	13.46	-1.0271	-11.489	0	0	0	0
1.649	13.416	-1.0175	-11.479	0	0	0	0
1.5938	13.391	-1.0115	-11.474	0	0	0	0
1.5431	13.385	-1.0084	-11.473	0	0	0	0
1.4953	13.396	-1.0074	-11.474	0	0	0	0
1.4486	13.424	-1.0076	-11.476	0	0	0	0
1.4024	13.468	-1.0084	-11.479	0	0	0	0
1.3567	13.52	-1.0094	-11.48	0	0	0	0
1.312	13.574	-1.0104	-11.48	0	0	0	0
1.269	13.62	-1.0112	-11.478	0	0	0	0
1.2281	13.658	-1.0117	-11.473	0	0	-1.0062	-11.449
1.1898	13.689	-1.0116	-11.463	0	0	0	0
1.1544	13.716	-1.0106	-11.448	0	0	0	0
1.1225	13.743	-1.0085	-11.429	0	0	0	0
1.095	13.769	-1.0054	-11.404	0	0	0	0
1.0721	13.792	-1.0015	-11.375	0	0	0	0
1.0535	13.811	-0.9975	-11.343	0	0	0	0
1.0387	13.824	-0.99346	-11.31	0	0	0	0
1.0281	13.833	-0.98895	-11.283	0	0	0	0
1.0227	13.838	-0.98314	-11.264	0	0	0	0
1.023	13.839	-0.97513	-11.255	0	0	0	0
1.029	13.832	-0.96422	-11.257	0	0	0	0
1.0413	13.816	-0.95025	-11.269	0	0	0	0
1.0612	13.783	-0.93367	-11.291	0	0	0	0
1.0904	13.732	-0.9151	-11.318	0	0	0	0
1.1301	13.661	-0.89484	-11.352	0	0	0	0
1.1806	13.572	-0.87322	-11.39	0	0	0	0
1.2411	13.473	-0.85118	-11.434	0	0	0	0
1.3094	13.369	-0.83034	-11.483	0	0	0	0
1.3823	13.264	-0.81246	-11.539	0	0	0	0
1.4569	13.157	-0.79889	-11.603	0	0	0	0
1.5324	13.046	-0.79033	-11.673	0	0	0	0
1.6087	12.93	-0.78694	-11.742	0	0	0	0
1.6859	12.812	-0.7885	-11.808	0	0	0	0
1.7626	12.695	-0.7943	-11.868	0	0	0	0
1.8363	12.582	-0.80293	-11.923	0	0	0	0
1.9049	12.474	-0.81233	-11.974	0	0	0	0
1.9685	12.368	-0.82056	-12.024	0	0	0	0
2.0284	12.262	-0.82654	-12.075	0	0	0	0
2.0862	12.15	-0.83029	-12.126	0	0	0	0
2.1434	12.03	-0.83255	-12.173	0	0	0	0
2.2013	11.902	-0.83422	-12.213	0	0	0	0
2.2614	11.769	-0.83602	-12.244	0	0	0	0
2.3232	11.639	-0.83827	-12.269	0	0	0	0
2.3846	11.516	-0.84082	-12.29	0	0	0	0
2.4426	11.396	-0.84291	-12.31	0	0	0	0
2.4954	11.265	-0.84341	-12.33	0	0	0	0
2.5442	11.104	-0.84126	-12.348	0	0	0	0
2.5913	10.899	-0.83573	-12.364	0	0	0	0
2.6376	10.647	-0.82634	-12.376	0	0	0	0
2.6824	10.364	-0.81251	-12.385	0	0	0	0
2.7239	10.076	-0.79326	-12.392	0	0	0	0
2.7609	9.8074	-0.76754	-12.398	0	0	0	0
2.7935	9.5666	-0.73504	-12.404	0	0	0	0
2.8229	9.3532	-0.69683	-12.41	0	0	0	0
2.8504	9.164	-0.65523	-12.419	2.8311	9.0658	0	0
2.8766	8.9972	-0.61314	-12.434	0	0	0	0
2.901	8.8513	-0.57343	-12.455	0	0	0	0
2.922	8.7217	-0.53875	-12.48	0	0	0	0
2.9378	8.6018	-0.51129	-12.506	0	0	0	0
2.948	8.4843	-0.49217	-12.527	0	0	0	0
2.9532	8.3626	-0.48121	-12.542	0	0	0	0
2.955	8.2311	-0.4774	-12.55	0	0	0	0
2.9555	8.0878	-0.4796	-12.552	0	0	0	0
2.9564	7.935	-0.48689	-12.549	0	0	0	0
2.9587	7.7783	-0.49842	-12.543	0	0	2.9381	7.9673
2.9624	7.6274	-0.51293	-12.537	0	0	0	0
2.9668	7.4954	-0.52826	-12.532	0	0	0	0
2.9717	7.3911	-0.54202	-12.531	0	0	0	0
2.9774	7.3154	-0.55289	-12.533	0	0	0	0
2.9845	7.2639	-0.56113	-12.539	0	0	0	0
2.9936	7.2316	-0.56818	-12.548	0	0	0	0
3.0048	7.2148	-0.57589	-12.558	0	0	0	0
3.0183	7.2101	-0.58588	-12.564	0	0	0	0
3.0341	7.2131	-0.59889	-12.563	0	0	0	0
3.052	7.2189	-0.61469	-12.551	0	0	0	0
3.0713	7.2219	-0.63195	-12.525	0	0	0	0
3.0903	7.2158	-0.6478	-12.485	0	0	0	0
3.1069	7.1941	-0.65712	-12.433	0	0	0	0
3.1194	7.1509	-0.65307	-12.373	0	0	0	0
3.1267	7.0834	-0.62905	-12.314	0	0	0	0
3.1277	6.9946	-0.58089	-12.262	0	0	0	0
3.1216	6.8949	-0.50793	-12.222	0	0	0	0
3.109	6.7993	-0.41345	-12.2	0	0	0	0
3.092	6.7215	-0.30424	-12.196	0	0	0	0
3.0728	6.6709	-0.18912	-12.209	0	0	0	0
3.053	6.6509	-0.076248	-12.238	0	0	0	0
3.0333	6.6594	0.029564	-12.277	0	0	0	0
3.0117	6.6895	0.12851	-12.321	0	0	0	0
2.9847	6.7328	0.22541	-12.366	0	0	0	0
2.9488	6.7825	0.32711	-12.412	0	0	0	0
2.9027	6.8348	0.43891	-12.462	0	0	0	0
2.8482	6.8875	0.56203	-12.523	0	0	0	0
2.789	6.9388	0.69341	-12.595	0	0	0	0
2.7285	6.9865	0.82841	-12.677	0	0	0	0
2.6698	7.0283	0.96395	-12.762	0	0	0	0
2.6153	7.0626	1.1002	-12.844	1.1407	-12.897	0	0
2.5663	7.0891	1.2402	-12.926	0	0	0	0
2.5226	7.1105	1.3874	-13.013	0	0	0	0
2.4832	7.1318	1.5414	-13.111	0	0	0	0
2.4473	7.159	1.6972	-13.222	0	0	0	0
2.4144	7.1964	1.848	-13.346	0	0	0	0
2.3846	7.2447	1.9895	-13.479	0	0	0	0
2.3575	7.2999	2.1211	-13.616	0	0	0	0
2.3318	7.3544	2.2445	-13.75	0	0	0	0
2.3056	7.4005	2.3629	-13.876	0	0	0	0
2.2772	7.4344	2.4803	-13.989	0	0	2.4122	-14.064
2.2457	7.4581	2.5999	-14.089	0	0	0	0
2.2115	7.4773	2.7225	-14.182	0	0	0	0
2.1765	7.4992	2.8458	-14.274	0	0	0	0
2.1425	7.5298	2.9658	-14.376	0	0	0	0
2.1112	7.5715	3.0786	-14.492	0	0	0	0
2.0844	7.6216	3.1819	-14.626	0	0	0	0
2.0636	7.6738	3.2756	-14.774	0	0	0	0
2.0491	7.722	3.3612	-14.933	0	0	0	0
2.0405	7.7624	3.4412	-15.094	0	0	0	0
2.0364	7.793	3.5177	-15.25	0	0	0	0
2.0352	7.815	3.591	-15.391	0	0	0	0
2.0353	7.8329	3.6608	-15.513	0	0	0	0
2.0353	7.8532	3.727	-15.611	0	0	0	0
2.034	7.8827	3.7894	-15.686	0	0	0	0
2.0303	7.9267	3.8478	-15.738	0	0	0	0
2.0238	7.987	3.9023	-15.771	0	0	0	0
2.014	8.0612	3.9533	-15.789	0	0	0	0
2.0009	8.1426	4.002	-15.801	0	0	0	0
1.9849	8.221	4.0499	-15.811	0	0	0	0
1.9673	8.2873	4.0976	-15.824	0	0	0	0
1.9496	8.3374	4.1441	-15.842	0	0	0	0
1.9327	8.3737	4.1879	-15.869	0	0	0	0
1.9164	8.4017	4.2276	-15.905	0	0	0	0
1.9	8.4266	4.262	-15.948	0	0	0	0
1.8829	8.452	4.2895	-15.991	0	0	0	0
1.8653	8.48	4.3094	-16.027	0	0	0	0
1.8474	8.513	4.3216	-16.051	0	0	0	0
1.829	8.5539	4.3276	-16.064	0	0	0	0
1.8085	8.6041	4.3286	-16.067	0	0	0	0
1.7838	8.6634	4.325	-16.062	0	0	0	0
1.7534	8.7299	4.3162	-16.053	0	0	0	0
1.7162	8.8017	4.3008	-16.044	0	0	0	0
1.6729	8.8761	4.2765	-16.033	0	0	0	0
1.6251	8.9495	4.2412	-16.019	0	0	0	0
1.5751	9.0166	4.1928	-16	0	0	0	0
1.526	9.0703	4.1309	-15.974	0	0	0	0
1.4804	9.1043	4.057	-15.946	0	0	0	0
1.4402	9.1179	3.974	-15.918	0	0	0	0
1.4058	9.1171	3.885	-15.894	0	0	0	0
1.3769	9.1125	3.7918	-15.875	0	0	0	0
1.3526	9.1153	3.6955	-15.863	0	0	0	0
1.3307	9.1343	3.5962	-15.853	0	0	0	0
1.3078	9.1733	3.4944	-15.842	0	0	0	0
1.2801	9.2313	3.3911	-15.826	0	0	0	0
1.2455	9.3047	3.2877	-15.802	0	0	0	0
1.2032	9.3888	3.1856	-15.768	0	0	0	0
1.1538	9.4801	3.0849	-15.727	0	0	0	0
1.0992	9.5786	2.985	-15.679	0	0	0	0
1.0426	9.6865	2.8854	-15.623	0	0	0	0
0.987	9.8043	2.7847	-15.557	0	0	0	0
0.93338	9.9284	2.6804	-15.48	0	0	0	0
0.88077	10.05	2.5705	-15.396	0	0	0	0
0.82836	10.156	2.4546	-15.312	0	0	0	0
0.77678	10.237	2.3337	-15.237	0	0	0	0
0.72776	10.288	2.2103	-15.176	0	0	0	0
0.68293	10.315	2.0871	-15.129	0	0	0	0
0.64233	10.328	1.9657	-15.09	0	0	0	0
0.60354	10.338	1.8466	-15.054	0	0	0	0
0.56247	10.353	1.7302	-15.016	0	0	0	0
0.51487	10.383	1.6177	-14.974	0	0	0	0
0.45803	10.431	1.511	-14.929	0	0	0	0
0.39203	10.494	1.4115	-14.882	0	0	0	0
0.31973	10.562	1.3197	-14.833	0	0	0	0
0.24531	10.624	1.2359	-14.781	0	0	0	0
0.17252	10.669	1.1614	-14.726	0	0	0	0
0.10368	10.697	1.0963	-14.67	0	0	0	0
0.039351	10.719	1.0385	-14.614	0	0	0	0
-0.021715	10.748	0.98265	-14.562	0	0	0	0
-0.082336	10.791	0.92222	-14.516	0	0	0	0
-0.14597	10.85	0.85242	-14.477	0	0	0	0
-0.21578	10.916	0.77217	-14.445	0	0	0	0
-0.29368	10.976	0.68379	-14.422	0	0	0	0
-0.37871	11.019	0.5906	-14.406	0	0	0	0
-0.46613	11.04	0.49529	-14.396	0	0	0	0
-0.54929	11.041	0.39985	-14.389	0	0	0	0
-0.62287	11.023	0.30575	-14.383	0	0	0	0
-0.68393	10.987	0.21431	-14.379	0	0	0	0
-0.73144	10.933	0.12738	-14.377	0	0	0	0
-0.76615	10.865	0.047819	-14.381	0	0	0	0
-0.79031	10.788	-0.021082	-14.393	-0.78635	10.64	0	0
-0.80652	10.711	-0.076579	-14.411	0	0	0	0
-0.81694	10.643	-0.11729	-14.433	0	0	0	0
-0.82303	10.586	-0.14347	-14.454	0	0	0	0
-0.82582	10.545	-0.15701	-14.47	0	0	0	0
-0.82626	10.519	-0.16082	-14.481	0	0	0	0
-0.8254	10.505	-0.15814	-14.486	0	0	0	0
-0.8244	10.5	-0.15186	-14.488	0	0	0	0
-0.82453	10.501	-0.14409	-14.488	0	0	0	0
-0.82722	10.504	-0.13556	-14.486	0	0	0	0
-0.83397	10.507	-0.12561	-14.483	0	0	0	0
-0.84609	10.508	-0.11272	-14.479	0	0	0	0
-0.86425	10.506	-0.095263	-14.476	0	0	-0.84381	10.468
-0.8881	10.501	-0.072149	-14.474	0	0	0	0
-0.91662	10.49	-0.043366	-14.474	0	0	0	0
-0.94888	10.473	-0.010333	-14.477	0	0	0	0
-0.98439	10.449	0.024065	-14.486	0	0	0	0
-1.023	10.419	0.056239	-14.5	0	0	0	0
-1.0646	10.387	0.083423	-14.516	0	0	0	0
-1.109	10.355	0.10476	-14.529	0	0	0	0
-1.1558	10.325	0.12133	-14.532	0	0	0	0
-1.2036	10.296	0.13598	-14.52	0	0	0	0
-1.2496	10.264	0.15338	-14.493	0	0	0	0
-1.2902	10.225	0.17963	-14.45	0	0	0	0
-1.3225	10.178	0.22113	-14.395	0	0	0	0
-1.345	10.123	0.28282	-14.333	0	0	0	0
-1.3586	10.068	0.3669	-14.27	0	0	0	0
-1.3665	10.021	0.4724	-14.211	0	0	0	0
-1.3731	9.9922	0.59553	-14.159	0	0	0	0
-1.382	9.9843	0.73041	-14.113	0	0	0	0
-1.3953	9.9976	0.8703	-14.073	0	0	0	0
-1.413	10.03	1.0097	-14.038	0	0	0	0
-1.4343	10.078	1.1467	-14.008	0	0	0	0
-1.4573	10.141	1.2832	-13.984	0	0	0	0
-1.4797	10.217	1.4231	-13.97	0	0	0	0
-1.4972	10.305	1.5703	-13.966	0	0	0	0
-1.5051	10.401	1.7264	-13.973	0	0	0	0
-1.4989	10.5	1.8912	-13.993	0	0	0	0
-1.4763	10.595	2.063	-14.024	0	0	0	0
-1.4375	10.678	2.2397	-14.067	0	0	0	0
-1.3854	10.743	2.4184	-14.12	2.3883	-14.098	0	0
-1.3247	10.784	2.5957	-14.176	0	0	0	0
-1.2603	10.803	2.7677	-14.231	0	0	0	0
-1.1956	10.81	2.9315	-14.28	0	0	0	0
-1.1313	10.82	3.0853	-14.319	0	0	0	0
-1.0664	10.846	3.2289	-14.346	0	0	0	0
-0.99992	10.897	3.3624	-14.362	0	0	3.4041	-14.353
-0.9326	10.978	3.4869	-14.369	0	0	0	0
-0.86637	11.083	3.6047	-14.369	0	0	0	0
-0.80286	11.199	3.7175	-14.367	0	0	0	0
-0.74242	11.316	3.825	-14.368	0	0	0	0
-0.68476	11.424	3.9253	-14.376	0	0	0	0
-0.63038	11.517	4.0169	-14.39	0	0	0	0
-0.58074	11.591	4.0988	-14.407	0	0	0	0
-0.5367	11.644	4.1713	-14.424	0	0	0	0
-0.49743	11.675	4.2358	-14.437	0	0	0	0
-0.4605	11.689	4.2946	-14.446	0	0	0	0
-0.42241	11.687	4.3499	-14.451	0	0	0	0
-0.37938	11.675	4.4026	-14.45	0	0	0	0
-0.32815	11.657	4.4532	-14.443	0	0	0	0
-0.2656	11.638	4.5026	-14.429	0	0	0	0
-0.18857	11.624	4.5521	-14.407	0	0	0	0
-0.095266	11.621	4.6026	-14.379	0	0	0	0
0.012508	11.625	4.6543	-14.347	0	0	0	0
0.12869	11.635	4.7065	-14.312	0	0	0	0
0.24444	11.643	4.758	-14.279	0	0	0	0
0.3514	11.644	4.8069	-14.246	0	0	0	0
0.44483	11.635	4.8508	-14.217	0	0	0	0
0.5243	11.614	4.8863	-14.193	0	0	0	0
0.59259	11.581	4.9096	-14.172	0	0	0	0
0.65399	11.535	4.917	-14.154	0	0	0	0
0.7128	11.476	4.9053	-14.133	0	0	0	0
0.77286	11.401	4.8721	-14.106	0	0	0	0
0.83771	11.307	4.8175	-14.07	0	0	0	0
0.90983	11.194	4.7433	-14.026	0	0	0	0
0.98931	11.067	4.6537	-13.976	0	0	0	0
1.0742	10.93	4.5531	-13.923	0	0	0	0
1.1617	10.792	4.4456	-13.868	0	0	0	0
1.2488	10.66	4.3335	-13.814	0	0	0	0
1.3316	10.544	4.218	-13.763	0	0	0	0
1.4058	10.454	4.1002	-13.719	0	0	0	0
1.4683	10.388	3.9812	-13.681	0	0	0	0
1.5191	10.337	3.8623	-13.652	0	0	0	0
1.5616	10.284	3.7447	-13.63	0	0	0	0
1.5999	10.215	3.6294	-13.617	0	0	0	0
1.6376	10.116	3.5165	-13.615	0	0	0	0
1.6765	9.9836	3.4059	-13.623	0	0	0	0
1.7171	9.8218	3.2973	-13.638	0	0	0	0
1.7589	9.6454	3.1889	-13.655	0	0	0	0
1.7997	9.4722	3.0773	-13.669	1.8299	9.3374	0	0
1.8369	9.3155	2.9596	-13.679	0	0	0	0
1.8684	9.1822	2.8347	-13.683	0	0	0	0
1.8935	9.0744	2.7036	-13.681	0	0	0	0
1.9127	8.9908	2.5698	-13.674	0	0	0	0
1.9273	8.9265	2.4383	-13.661	0	0	0	0
1.9393	8.8748	2.3146	-13.645	0	0	0	0
1.9518	8.829	2.2031	-13.627	0	0	0	0
1.968	8.7835	2.1051	-13.608	0	0	0	0
1.9916	8.7336	2.0195	-13.585	0	0	0	0
2.0259	8.6763	1.9434	-13.559	0	0	0	0
2.0721	8.6142	1.874	-13.531	0	0	2.0161	8.8042
2.1284	8.557	1.8095	-13.505	0	0	0	0
2.1902	8.516	1.75	-13.486	0	0	0	0
2.2511	8.4937	1.697	-13.475	0	0	0	0
2.3047	8.4827	1.651	-13.472	0	0	0	0
2.346	8.4734	1.6106	-13.474	0	0	0	0
2.3733	8.4591	1.5724	-13.475	0	0	0	0
2.3876	8.4345	1.5321	-13.471	0	0	0	0
2.3915	8.3948	1.4846	-13.459	0	0	0	0
2.3881	8.337	1.4244	-13.441	0	0	0	0
2.3803	8.2617	1.3461	-13.418	0	0	0	0
2.3707	8.1722	1.2463	-13.392	0	0	0	0
2.3606	8.0717	1.1252	-13.366	0	0	0	0
2.3503	7.9641	0.98779	-13.341	0	0	0	0
2.3387	7.8572	0.84068	-13.32	0	0	0	0
2.3237	7.7612	0.68969	-13.304	0	0	0	0
2.3029	7.6838	0.53806	-13.293	0	0	0	0
2.2748	7.6236	0.38706	-13.286	0	0	0	0
2.2398	7.5722	0.23743	-13.283	0	0	0	0
2.1995	7.5195	0.089724	-13.28	0	0	0	0
2.1567	7.4576	-0.056189	-13.277	0	0	0	0
2.1134	7.3845	-0.20161	-13.276	0	0	0	0
2.0711	7.3048	-0.3483	-13.282	0	0	0	0
2.0303	7.2275	-0.49677	-13.295	0	0	0	0
1.9914	7.1619	-0.64504	-13.315	0	0	0	0
1.9545	7.1124	-0.78999	-13.339	0	0	0	0
1.9198	7.0774	-0.92968	-13.368	0	0	0	0
1.8881	7.0513	-1.0638	-13.404	0	0	0	0
1.8609	7.0305	-1.1929	-13.446	0	0	0	0
1.8398	7.0143	-1.318	-13.492	0	0	0	0
1.8252	7.0032	-1.4406	-13.536	0	0	0	0
1.8166	6.997	-1.5626	-13.571	0	0	0	0
1.8125	6.9954	-1.6859	-13.593	0	0	0	0
1.8112	6.9979	-1.8115	-13.601	0	0	0	0
