## Supplementary material for "How to control unpredictable others in court-net sports": International match data: n7_7_7.txt

1.5417	12.423	-3.8568	-11.77	0	0	1.5463	12.361
1.5252	12.435	-3.8521	-11.746	0	0	0	0
1.5029	12.437	-3.8462	-11.717	0	0	0	0
1.4764	12.42	-3.8397	-11.685	0	0	0	0
1.4485	12.377	-3.8342	-11.655	0	0	0	0
1.4215	12.305	-3.8304	-11.632	0	0	0	0
1.397	12.213	-3.8288	-11.617	0	0	0	0
1.3758	12.121	-3.8287	-11.608	0	0	0	0
1.3592	12.043	-3.8291	-11.605	0	0	0	0
1.3492	11.987	-3.8285	-11.605	0	0	0	0
1.3472	11.949	-3.825	-11.607	0	0	0	0
1.3531	11.925	-3.8163	-11.609	0	0	0	0
1.365	11.913	-3.8001	-11.61	0	0	0	0
1.3802	11.914	-3.775	-11.608	0	0	0	0
1.3969	11.93	-3.741	-11.602	0	0	0	0
1.4138	11.96	-3.7005	-11.591	0	0	0	0
1.4303	12.001	-3.6586	-11.574	0	0	0	0
1.4463	12.051	-3.6213	-11.552	0	0	0	0
1.4617	12.107	-3.5939	-11.524	0	0	0	0
1.4769	12.167	-3.5801	-11.492	-3.5248	-11.455	0	0
1.4923	12.226	-3.5824	-11.453	0	0	0	0
1.5079	12.283	-3.6003	-11.41	0	0	0	0
1.5234	12.336	-3.631	-11.363	0	0	0	0
1.5381	12.381	-3.6692	-11.316	0	0	0	0
1.5523	12.415	-3.7093	-11.275	0	0	0	0
1.5672	12.437	-3.7455	-11.244	0	0	0	0
1.584	12.447	-3.7743	-11.224	0	0	0	0
1.6035	12.451	-3.7941	-11.216	0	0	0	0
1.6257	12.457	-3.8054	-11.214	0	0	0	0
1.6506	12.475	-3.8102	-11.215	0	0	0	0
1.6787	12.511	-3.8111	-11.213	0	0	0	0
1.7109	12.563	-3.8106	-11.207	0	0	0	0
1.7473	12.624	-3.8103	-11.193	0	0	0	0
1.7873	12.683	-3.811	-11.174	0	0	0	0
1.83	12.732	-3.8123	-11.152	0	0	0	0
1.8755	12.767	-3.8134	-11.131	0	0	-3.8079	-11.048
1.923	12.788	-3.814	-11.115	0	0	0	0
1.9711	12.797	-3.8137	-11.104	0	0	0	0
2.0177	12.796	-3.8133	-11.099	0	0	0	0
2.0605	12.787	-3.8137	-11.099	0	0	0	0
2.0969	12.771	-3.8158	-11.103	0	0	0	0
2.125	12.744	-3.8202	-11.108	0	0	0	0
2.1451	12.707	-3.8265	-11.117	0	0	0	0
2.1598	12.664	-3.8333	-11.132	0	0	0	0
2.1738	12.625	-3.8385	-11.155	0	0	0	0
2.1928	12.603	-3.84	-11.191	0	0	0	0
2.2231	12.602	-3.8361	-11.239	0	0	0	0
2.2706	12.621	-3.8264	-11.297	0	0	0	0
2.3388	12.652	-3.8111	-11.361	0	0	0	0
2.4272	12.682	-3.791	-11.425	0	0	0	0
2.5315	12.698	-3.7663	-11.484	0	0	0	0
2.6449	12.691	-3.7355	-11.537	0	0	0	0
2.7601	12.664	-3.6955	-11.585	0	0	0	0
2.8714	12.626	-3.6425	-11.63	0	0	0	0
2.9772	12.591	-3.5743	-11.673	0	0	0	0
3.08	12.567	-3.4914	-11.713	0	0	0	0
3.1849	12.559	-3.3965	-11.751	0	0	0	0
3.2973	12.564	-3.2938	-11.785	0	0	0	0
3.4206	12.578	-3.186	-11.819	0	0	0	0
3.5556	12.595	-3.0751	-11.856	0	0	0	0
3.7004	12.607	-2.9619	-11.897	0	0	0	0
3.8509	12.609	-2.8475	-11.941	0	0	0	0
4.0016	12.595	-2.7325	-11.987	0	0	0	0
4.1459	12.562	-2.6175	-12.032	0	0	0	0
4.2782	12.51	-2.5033	-12.077	4.3051	12.533	0	0
4.3954	12.436	-2.3907	-12.123	0	0	0	0
4.4965	12.34	-2.2806	-12.175	0	0	0	0
4.5822	12.231	-2.1735	-12.235	0	0	0	0
4.6534	12.123	-2.07	-12.305	0	0	0	0
4.7114	12.035	-1.9715	-12.38	0	0	0	0
4.7578	11.978	-1.88	-12.454	0	0	0	0
4.7942	11.952	-1.7973	-12.518	0	0	0	0
4.8226	11.947	-1.7241	-12.567	0	0	0	0
4.8448	11.952	-1.6593	-12.599	0	0	0	0
4.8633	11.954	-1.6014	-12.62	0	0	0	0
4.8806	11.948	-1.549	-12.636	0	0	0	0
4.8997	11.933	-1.5013	-12.656	0	0	0	0
4.9234	11.912	-1.4578	-12.685	0	0	0	0
4.955	11.89	-1.4182	-12.729	0	0	0	0
4.9964	11.867	-1.3821	-12.787	0	0	4.9367	11.84
5.0473	11.846	-1.3489	-12.856	0	0	0	0
5.1043	11.828	-1.3173	-12.933	0	0	0	0
5.1616	11.816	-1.2863	-13.011	0	0	0	0
5.2131	11.812	-1.2546	-13.08	0	0	0	0
5.2541	11.813	-1.2209	-13.135	0	0	0	0
5.2831	11.816	-1.1853	-13.173	0	0	0	0
5.3015	11.819	-1.1488	-13.193	0	0	0	0
5.3132	11.822	-1.114	-13.201	0	0	0	0
5.3219	11.828	-1.085	-13.2	0	0	0	0
5.3297	11.837	-1.0669	-13.194	0	0	0	0
5.3363	11.847	-1.0646	-13.188	0	0	0	0
5.3389	11.853	-1.0812	-13.185	0	0	0	0
5.3338	11.851	-1.1174	-13.187	0	0	0	0
5.3169	11.839	-1.1705	-13.198	0	0	0	0
5.2851	11.821	-1.2348	-13.216	0	0	0	0
5.2383	11.803	-1.304	-13.242	0	0	0	0
5.1789	11.788	-1.3732	-13.27	0	0	0	0
5.1106	11.779	-1.4395	-13.297	0	0	0	0
5.0374	11.777	-1.503	-13.32	0	0	0	0
4.9629	11.786	-1.5663	-13.337	0	0	0	0
4.8897	11.807	-1.6329	-13.35	0	0	0	0
4.8193	11.838	-1.7071	-13.36	-1.6903	-13.298	0	0
4.7527	11.879	-1.7926	-13.366	0	0	0	0
4.6914	11.927	-1.8921	-13.371	0	0	0	0
4.6364	11.979	-2.0063	-13.378	0	0	0	0
4.5877	12.03	-2.1328	-13.392	0	0	0	0
4.5439	12.075	-2.266	-13.413	0	0	0	0
4.5021	12.114	-2.3988	-13.441	0	0	0	0
4.4576	12.148	-2.526	-13.474	0	0	0	0
4.4067	12.184	-2.6453	-13.51	0	0	0	0
4.3471	12.223	-2.756	-13.547	0	0	0	0
4.2777	12.266	-2.8577	-13.582	0	0	0	0
4.1992	12.314	-2.9494	-13.611	0	0	0	0
4.1136	12.364	-3.0314	-13.634	0	0	0	0
4.0228	12.409	-3.1048	-13.646	0	0	0	0
3.9275	12.438	-3.1715	-13.646	0	0	0	0
3.8278	12.445	-3.2348	-13.636	0	0	-3.2195	-13.573
3.7235	12.43	-3.2989	-13.616	0	0	0	0
3.6151	12.394	-3.3672	-13.59	0	0	0	0
3.5046	12.342	-3.441	-13.561	0	0	0	0
3.396	12.277	-3.5188	-13.532	0	0	0	0
3.2938	12.205	-3.5966	-13.511	0	0	0	0
3.2021	12.137	-3.6696	-13.502	0	0	0	0
3.1228	12.079	-3.7334	-13.509	0	0	0	0
3.0559	12.039	-3.7852	-13.535	0	0	0	0
2.9993	12.018	-3.8233	-13.578	0	0	0	0
2.9494	12.014	-3.8482	-13.632	0	0	0	0
2.9031	12.027	-3.8612	-13.69	0	0	0	0
2.859	12.052	-3.865	-13.743	0	0	0	0
2.8173	12.082	-3.8618	-13.787	0	0	0	0
2.7788	12.107	-3.8531	-13.819	0	0	0	0
2.7445	12.115	-3.8382	-13.84	0	0	0	0
2.7145	12.101	-3.8149	-13.854	0	0	0	0
2.6887	12.07	-3.7809	-13.866	0	0	0	0
2.6669	12.03	-3.7355	-13.88	0	0	0	0
2.6487	11.99	-3.6808	-13.903	0	0	0	0
2.6345	11.957	-3.6209	-13.937	0	0	0	0
2.6243	11.934	-3.56	-13.98	0	0	0	0
2.6181	11.924	-3.5006	-14.03	0	0	0	0
2.6156	11.927	-3.4443	-14.083	0	0	0	0
2.6162	11.946	-3.3912	-14.134	0	0	0	0
2.6196	11.983	-3.3407	-14.18	0	0	0	0
2.6255	12.038	-3.2903	-14.217	0	0	0	0
2.6335	12.107	-3.2357	-14.243	0	0	0	0
2.6427	12.181	-3.1709	-14.254	0	0	0	0
2.6512	12.244	-3.0906	-14.251	0	0	0	0
2.6569	12.283	-2.9916	-14.235	0	0	0	0
2.6578	12.295	-2.8743	-14.207	0	0	0	0
2.6528	12.287	-2.7427	-14.171	0	0	0	0
2.6414	12.264	-2.6031	-14.135	0	0	0	0
2.6225	12.236	-2.4612	-14.102	0	0	0	0
2.5945	12.209	-2.3211	-14.078	0	0	0	0
2.5566	12.192	-2.186	-14.063	0	0	0	0
2.5099	12.194	-2.0582	-14.056	0	0	0	0
2.4578	12.215	-1.9394	-14.053	0	0	0	0
2.4038	12.247	-1.8309	-14.048	0	0	0	0
2.3504	12.278	-1.7331	-14.038	0	0	0	0
2.2983	12.303	-1.6455	-14.023	0	0	0	0
2.2469	12.321	-1.5661	-14.003	2.2543	12.156	0	0
2.1947	12.335	-1.4913	-13.98	0	0	0	0
2.1406	12.343	-1.4166	-13.952	0	0	0	0
2.0848	12.344	-1.3388	-13.918	0	0	0	0
2.0291	12.34	-1.2571	-13.879	0	0	0	0
1.9761	12.334	-1.1732	-13.835	0	0	0	0
1.9284	12.332	-1.09	-13.792	0	0	0	0
1.8883	12.338	-1.0104	-13.753	0	0	0	0
1.8572	12.354	-0.93649	-13.721	0	0	0	0
1.8352	12.375	-0.87072	-13.697	0	0	0	0
1.8214	12.396	-0.81521	-13.68	0	0	0	0
1.8139	12.415	-0.7712	-13.669	0	0	0	0
1.8112	12.429	-0.73854	-13.659	0	0	0	0
1.8111	12.438	-0.71546	-13.648	0	0	0	0
1.8116	12.446	-0.69869	-13.633	0	0	0	0
1.8101	12.452	-0.68443	-13.612	0	0	0	0
1.8039	12.458	-0.66956	-13.586	0	0	1.7979	12.39
1.7902	12.464	-0.65255	-13.558	0	0	0	0
1.7666	12.467	-0.63331	-13.532	0	0	0	0
1.7319	12.463	-0.6126	-13.512	0	0	0	0
1.686	12.449	-0.59149	-13.498	0	0	0	0
1.63	12.426	-0.57113	-13.492	0	0	0	0
1.5673	12.392	-0.55209	-13.491	0	0	0	0
1.503	12.35	-0.53349	-13.49	0	0	0	0
1.4423	12.304	-0.51332	-13.487	0	0	0	0
1.3888	12.259	-0.48966	-13.475	0	0	0	0
1.344	12.221	-0.4621	-13.453	0	0	0	0
1.3082	12.193	-0.43268	-13.417	0	0	0	0
1.281	12.173	-0.406	-13.37	0	0	0	0
1.2612	12.157	-0.38855	-13.319	0	0	0	0
1.2469	12.142	-0.38719	-13.271	0	0	0	0
1.2359	12.126	-0.40746	-13.23	0	0	0	0
1.2262	12.108	-0.45223	-13.198	0	0	0	0
1.216	12.092	-0.52047	-13.173	0	0	0	0
1.2043	12.082	-0.60706	-13.155	0	0	0	0
1.1911	12.089	-0.70459	-13.143	0	0	0	0
1.1789	12.116	-0.8057	-13.136	0	0	0	0
1.1711	12.166	-0.90532	-13.132	0	0	0	0
1.172	12.239	-1.0023	-13.133	0	0	0	0
1.1851	12.334	-1.0994	-13.14	0	0	0	0
1.2127	12.442	-1.2012	-13.154	0	0	0	0
1.2554	12.548	-1.3122	-13.177	0	0	0	0
1.3107	12.637	-1.4344	-13.213	0	0	0	0
1.3738	12.698	-1.5661	-13.263	0	0	0	0
1.4387	12.728	-1.7023	-13.33	0	0	0	0
1.5002	12.729	-1.8379	-13.412	0	0	0	0
1.555	12.709	-1.9688	-13.507	-2.0048	-13.44	0	0
1.6028	12.679	-2.094	-13.607	0	0	0	0
1.6446	12.653	-2.214	-13.701	0	0	0	0
1.6824	12.641	-2.3292	-13.784	0	0	0	0
1.7184	12.645	-2.4394	-13.851	0	0	0	0
1.7547	12.662	-2.5438	-13.904	0	0	0	0
1.7918	12.685	-2.6418	-13.945	0	0	0	0
1.8291	12.706	-2.7326	-13.975	0	0	-2.7364	-13.94
1.8644	12.715	-2.8149	-13.992	0	0	0	0
1.8952	12.713	-2.8873	-13.998	0	0	0	0
1.9196	12.699	-2.9493	-13.992	0	0	0	0
1.9366	12.68	-3.001	-13.979	0	0	0	0
1.9469	12.658	-3.0429	-13.965	0	0	0	0
1.952	12.633	-3.0771	-13.954	0	0	0	0
1.9536	12.603	-3.1066	-13.949	0	0	0	0
1.9535	12.565	-3.1349	-13.952	0	0	0	0
1.9529	12.52	-3.164	-13.963	0	0	0	0
1.9529	12.471	-3.1949	-13.98	0	0	0	0
1.9547	12.427	-3.227	-14	0	0	0	0
1.9599	12.396	-3.2593	-14.023	0	0	0	0
1.9711	12.379	-3.2901	-14.045	0	0	0	0
1.9913	12.373	-3.3171	-14.069	0	0	0	0
2.0238	12.371	-3.3381	-14.094	0	0	0	0
2.0722	12.368	-3.3515	-14.12	0	0	0	0
2.1391	12.362	-3.3563	-14.147	0	0	0	0
2.2251	12.349	-3.3525	-14.174	0	0	0	0
2.3294	12.328	-3.3402	-14.197	0	0	0	0
2.4484	12.301	-3.3202	-14.215	0	0	0	0
2.5745	12.27	-3.2918	-14.227	0	0	0	0
2.6972	12.234	-3.2529	-14.232	0	0	0	0
2.8072	12.192	-3.2002	-14.23	0	0	0	0
2.8993	12.143	-3.1314	-14.219	0	0	0	0
2.9726	12.083	-3.0468	-14.199	0	0	0	0
3.0299	12.008	-2.9493	-14.169	0	0	0	0
3.0767	11.923	-2.8436	-14.129	0	0	0	0
3.1191	11.836	-2.7346	-14.084	0	0	0	0
3.1621	11.757	-2.6267	-14.037	0	0	0	0
3.2089	11.699	-2.523	-13.992	0	0	0	0
3.2616	11.67	-2.4241	-13.949	0	0	0	0
3.3216	11.677	-2.3286	-13.91	0	0	0	0
3.3884	11.724	-2.2333	-13.873	0	0	0	0
3.4592	11.804	-2.1349	-13.838	0	0	0	0
3.5304	11.903	-2.0305	-13.805	0	0	0	0
3.5995	12.002	-1.9192	-13.771	0	0	0	0
3.6663	12.087	-1.8021	-13.734	0	0	0	0
3.7322	12.154	-1.6816	-13.695	0	0	0	0
3.7988	12.204	-1.5609	-13.654	3.7783	12.1	0	0
3.8661	12.243	-1.4439	-13.614	0	0	0	0
3.9333	12.279	-1.3351	-13.578	0	0	0	0
3.9983	12.313	-1.2395	-13.547	0	0	0	0
4.0585	12.342	-1.1607	-13.522	0	0	0	0
4.1109	12.366	-1.0996	-13.502	0	0	0	0
4.1539	12.383	-1.0542	-13.484	0	0	0	0
4.1875	12.394	-1.0214	-13.468	0	0	0	0
4.2121	12.4	-0.99803	-13.453	0	0	0	0
4.2284	12.402	-0.98129	-13.441	0	0	0	0
4.2378	12.401	-0.96859	-13.433	0	0	0	0
4.242	12.399	-0.95771	-13.427	0	0	0	0
4.2429	12.396	-0.94704	-13.423	0	0	0	0
4.2422	12.393	-0.93593	-13.42	0	0	0	0
4.241	12.393	-0.92457	-13.419	0	0	0	0
4.24	12.398	-0.91346	-13.421	0	0	4.2249	12.345
4.2397	12.409	-0.90312	-13.428	0	0	0	0
4.24	12.43	-0.89397	-13.439	0	0	0	0
4.2408	12.462	-0.8862	-13.454	0	0	0	0
4.2416	12.504	-0.87963	-13.471	0	0	0	0
4.2415	12.55	-0.87377	-13.488	0	0	0	0
4.2398	12.59	-0.86814	-13.504	0	0	0	0
4.2357	12.613	-0.86253	-13.517	0	0	0	0
4.2296	12.613	-0.85735	-13.526	0	0	0	0
4.2226	12.59	-0.854	-13.533	0	0	0	0
4.2159	12.55	-0.85524	-13.537	0	0	0	0
4.2095	12.495	-0.86528	-13.538	0	0	0	0
4.2017	12.43	-0.88927	-13.533	0	0	0	0
4.1888	12.365	-0.93198	-13.521	0	0	0	0
4.1654	12.309	-0.99562	-13.502	0	0	0	0
4.126	12.269	-1.0779	-13.478	0	0	0	0
4.068	12.248	-1.1721	-13.454	0	0	0	0
3.9934	12.242	-1.2692	-13.438	0	0	0	0
3.9072	12.248	-1.3611	-13.437	0	0	0	0
3.8147	12.26	-1.4435	-13.453	0	0	0	0
3.7189	12.275	-1.5144	-13.485	0	0	0	0
3.6205	12.294	-1.5749	-13.524	0	0	0	0
3.5199	12.319	-1.6282	-13.563	0	0	0	0
3.4187	12.354	-1.6803	-13.594	-1.6669	-13.59	0	0
3.3196	12.395	-1.7377	-13.614	0	0	0	0
3.2248	12.438	-1.8058	-13.625	0	0	0	0
3.1359	12.472	-1.8869	-13.629	0	0	0	0
3.0529	12.488	-1.9793	-13.631	0	0	0	0
2.9751	12.478	-2.0781	-13.633	0	0	0	0
2.9012	12.448	-2.1762	-13.635	0	0	0	0
2.8312	12.409	-2.2665	-13.636	0	0	0	0
2.766	12.379	-2.3433	-13.633	0	0	0	0
2.7068	12.369	-2.4034	-13.627	0	0	0	0
2.6541	12.383	-2.4462	-13.618	0	0	0	0
2.608	12.422	-2.4742	-13.609	0	0	0	0
2.5676	12.479	-2.4915	-13.6	0	0	0	0
2.5306	12.55	-2.5033	-13.588	0	0	0	0
2.4937	12.63	-2.5139	-13.57	0	0	-2.5016	-13.559
2.4544	12.709	-2.5269	-13.543	0	0	0	0
2.4117	12.78	-2.5444	-13.509	0	0	0	0
2.3666	12.84	-2.5667	-13.471	0	0	0	0
2.3214	12.888	-2.5924	-13.436	0	0	0	0
2.2781	12.93	-2.619	-13.409	0	0	0	0
2.2379	12.968	-2.6446	-13.397	0	0	0	0
2.2015	13.002	-2.6686	-13.402	0	0	0	0
2.1695	13.035	-2.6913	-13.421	0	0	0	0
2.1427	13.067	-2.7143	-13.451	0	0	0	0
2.1219	13.099	-2.7392	-13.487	0	0	0	0
2.1059	13.127	-2.7676	-13.524	0	0	0	0
2.0908	13.152	-2.8002	-13.562	0	0	0	0
2.0704	13.173	-2.8369	-13.601	0	0	0	0
2.0371	13.192	-2.8766	-13.643	0	0	0	0
1.9842	13.209	-2.9169	-13.69	0	0	0	0
1.9074	13.22	-2.9547	-13.738	0	0	0	0
1.8062	13.223	-2.9857	-13.78	0	0	0	0
1.6835	13.217	-3.0051	-13.812	0	0	0	0
1.5446	13.205	-3.0089	-13.83	0	0	0	0
1.3973	13.193	-2.9943	-13.837	0	0	0	0
1.2498	13.184	-2.9592	-13.837	0	0	0	0
1.1078	13.179	-2.9038	-13.833	0	0	0	0
0.97113	13.173	-2.831	-13.826	0	0	0	0
0.83502	13.17	-2.7459	-13.82	0	0	0	0
0.69236	13.174	-2.6535	-13.814	0	0	0	0
0.53724	13.187	-2.5571	-13.807	0	0	0	0
0.36726	13.21	-2.4583	-13.8	0	0	0	0
0.18433	13.24	-2.3575	-13.791	0	0	0	0
-0.005673	13.275	-2.255	-13.781	0	0	0	0
-0.19519	13.317	-2.1512	-13.771	-0.28904	13.333	0	0
-0.37844	13.365	-2.0471	-13.763	0	0	0	0
-0.55261	13.422	-1.9447	-13.757	0	0	0	0
-0.7166	13.482	-1.8468	-13.754	0	0	0	0
-0.87015	13.54	-1.7563	-13.751	0	0	0	0
-1.0135	13.593	-1.6739	-13.749	0	0	0	0
-1.146	13.644	-1.5983	-13.745	0	0	0	0
-1.2664	13.697	-1.5268	-13.736	0	0	0	0
-1.3735	13.752	-1.4568	-13.718	0	0	0	0
-1.468	13.803	-1.3864	-13.688	0	0	0	0
-1.5514	13.848	-1.315	-13.646	0	0	0	0
-1.6256	13.885	-1.2423	-13.593	0	0	-1.6479	13.771
-1.6924	13.916	-1.1692	-13.534	0	0	0	0
-1.7543	13.94	-1.0964	-13.475	0	0	0	0
-1.8137	13.96	-1.0252	-13.422	0	0	0	0
-1.8735	13.978	-0.95643	-13.38	0	0	0	0
-1.9369	14.001	-0.89148	-13.349	0	0	0	0
-2.006	14.029	-0.8317	-13.328	0	0	0	0
-2.0806	14.064	-0.77852	-13.314	0	0	0	0
-2.1582	14.101	-0.73321	-13.305	0	0	0	0
-2.2348	14.14	-0.69647	-13.298	0	0	0	0
-2.3067	14.181	-0.6678	-13.289	0	0	0	0
-2.3705	14.227	-0.64535	-13.278	0	0	0	0
-2.4229	14.278	-0.62591	-13.262	0	0	0	0
-2.4613	14.331	-0.60505	-13.24	0	0	0	0
-2.4835	14.384	-0.5779	-13.209	0	0	0	0
-2.4881	14.435	-0.54045	-13.17	0	0	0	0
-2.4754	14.484	-0.49042	-13.124	0	0	0	0
-2.4476	14.529	-0.42712	-13.074	0	0	0	0
-2.409	14.57	-0.35144	-13.025	0	0	0	0
-2.3644	14.609	-0.26628	-12.98	0	0	0	0
-2.3176	14.646	-0.17621	-12.941	0	0	0	0
-2.2707	14.683	-0.085684	-12.91	0	0	0	0
-2.2249	14.716	0.002552	-12.887	0	0	0	0
-2.1805	14.739	0.087657	-12.871	0	0	0	0
-2.1381	14.748	0.17014	-12.861	0	0	0	0
-2.0985	14.744	0.25087	-12.854	0	0	0	0
-2.0631	14.731	0.33032	-12.849	0	0	0	0
-2.0324	14.715	0.40894	-12.842	0	0	0	0
-2.005	14.699	0.48766	-12.834	0	0	0	0
-1.977	14.684	0.5681	-12.822	0.56193	-12.811	0	0
-1.943	14.666	0.65237	-12.808	0	0	0	0
-1.8969	14.638	0.74242	-12.795	0	0	0	0
-1.834	14.595	0.8393	-12.784	0	0	0	0
-1.7533	14.532	0.94272	-12.776	0	0	0	0
-1.6578	14.452	1.0501	-12.771	0	0	0	0
-1.5538	14.362	1.1562	-12.768	0	0	0	0
-1.4491	14.268	1.255	-12.768	0	0	0	0
-1.35	14.176	1.3421	-12.768	0	0	0	0
-1.261	14.092	1.4163	-12.766	0	0	0	0
-1.1835	14.021	1.4773	-12.76	0	0	0	0
-1.1164	13.969	1.526	-12.746	0	0	0	0
-1.0565	13.936	1.5647	-12.725	0	0	0	0
-1.0005	13.921	1.5977	-12.695	0	0	0	0
-0.94547	13.92	1.6304	-12.66	0	0	0	0
-0.89034	13.931	1.668	-12.622	0	0	0	0
-0.83643	13.949	1.7138	-12.584	0	0	0	0
-0.7862	13.969	1.7692	-12.551	0	0	1.7623	-12.476
-0.74186	13.982	1.8344	-12.524	0	0	0	0
-0.70437	13.982	1.9081	-12.504	0	0	0	0
-0.67283	13.965	1.9878	-12.49	0	0	0	0
-0.64517	13.928	2.07	-12.484	0	0	0	0
-0.62012	13.876	2.1506	-12.489	0	0	0	0
-0.5987	13.816	2.2258	-12.501	0	0	0	0
-0.58323	13.759	2.2921	-12.517	0	0	0	0
-0.57492	13.714	2.3481	-12.531	0	0	0	0
-0.57266	13.685	2.3947	-12.537	0	0	0	0
-0.57339	13.672	2.4339	-12.531	0	0	0	0
-0.57222	13.676	2.4676	-12.508	0	0	0	0
-0.5628	13.697	2.4975	-12.472	0	0	0	0
-0.53851	13.735	2.5245	-12.428	0	0	0	0
-0.49365	13.789	2.5483	-12.387	0	0	0	0
-0.42447	13.852	2.5674	-12.355	0	0	0	0
-0.33028	13.915	2.5786	-12.335	0	0	0	0
-0.21404	13.967	2.5777	-12.331	0	0	0	0
-0.08151	13.999	2.562	-12.34	0	0	0	0
0.060469	14.01	2.5308	-12.359	0	0	0	0
0.20587	14.003	2.4853	-12.382	0	0	0	0
0.35121	13.984	2.4284	-12.407	0	0	0	0
0.49626	13.962	2.3637	-12.431	0	0	0	0
0.64346	13.945	2.2958	-12.458	0	0	0	0
0.7957	13.94	2.2284	-12.485	0	0	0	0
0.95356	13.95	2.1632	-12.512	0	0	0	0
1.1143	13.975	2.0992	-12.535	0	0	0	0
1.2741	14.009	2.034	-12.55	1.2589	14.015	0	0
1.43	14.048	1.9641	-12.554	0	0	0	0
1.5807	14.086	1.8878	-12.544	0	0	0	0
1.7259	14.122	1.8059	-12.519	0	0	0	0
1.8642	14.153	1.7214	-12.483	0	0	0	0
1.9936	14.178	1.6374	-12.441	0	0	0	0
2.1127	14.197	1.555	-12.397	0	0	0	0
2.2215	14.208	1.4734	-12.356	0	0	0	0
2.32	14.211	1.3915	-12.318	0	0	0	0
2.4083	14.208	1.3085	-12.283	0	0	0	0
2.4874	14.201	1.2232	-12.248	0	0	0	0
2.5588	14.199	1.1345	-12.211	0	0	0	0
2.6234	14.209	1.0416	-12.169	0	0	2.6067	13.925
2.681	14.232	0.9449	-12.121	0	0	0	0
2.7308	14.262	0.84528	-12.067	0	0	0	0
2.7726	14.291	0.74443	-12.011	0	0	0	0
2.8069	14.315	0.64504	-11.954	0	0	0	0
2.8352	14.333	0.55022	-11.903	0	0	0	0
2.859	14.346	0.46286	-11.861	0	0	0	0
2.8793	14.353	0.38515	-11.828	0	0	0	0
2.8967	14.358	0.31783	-11.805	0	0	0	0
2.9114	14.36	0.25942	-11.788	0	0	0	0
2.9235	14.362	0.20671	-11.771	0	0	0	0
2.9335	14.362	0.15602	-11.752	0	0	0	0
2.9422	14.362	0.10448	-11.725	0	0	0	0
2.9502	14.361	0.050931	-11.69	0	0	0	0
2.9573	14.361	-0.004566	-11.649	0	0	0	0
2.9629	14.36	-0.062665	-11.605	0	0	0	0
2.9667	14.36	-0.12558	-11.558	0	0	0	0
2.9689	14.361	-0.19561	-11.51	0	0	0	0
2.9691	14.366	-0.27371	-11.463	0	0	0	0
2.9661	14.376	-0.35959	-11.418	0	0	0	0
2.9574	14.392	-0.45248	-11.376	0	0	0	0
2.94	14.413	-0.55125	-11.341	0	0	0	0
2.9106	14.439	-0.65433	-11.318	0	0	0	0
2.8674	14.463	-0.75999	-11.31	0	0	0	0
2.8111	14.478	-0.86671	-11.318	0	0	0	0
2.7444	14.479	-0.97272	-11.339	0	0	0	0
2.6707	14.461	-1.0755	-11.367	0	0	0	0
2.5932	14.423	-1.1721	-11.395	0	0	0	0
2.5146	14.368	-1.2599	-11.42	0	0	0	0
2.4379	14.299	-1.3362	-11.437	0	0	0	0
2.3664	14.227	-1.3986	-11.446	0	0	0	0
2.3028	14.159	-1.446	-11.451	0	0	0	0
2.2484	14.104	-1.48	-11.454	0	0	0	0
2.202	14.063	-1.5039	-11.46	0	0	0	0
2.1604	14.037	-1.5215	-11.47	0	0	0	0
2.1178	14.021	-1.5357	-11.485	0	0	0	0
2.0679	14.01	-1.5468	-11.505	0	0	0	0
2.0056	14	-1.5541	-11.533	0	0	0	0
1.9295	13.989	-1.5555	-11.571	0	0	0	0
1.8404	13.973	-1.5484	-11.623	0	0	0	0
1.7399	13.951	-1.5303	-11.69	0	0	0	0
1.6299	13.92	-1.501	-11.77	0	0	0	0
1.5138	13.88	-1.4634	-11.857	0	0	0	0
1.3966	13.83	-1.4222	-11.943	0	0	0	0
1.2836	13.775	-1.3823	-12.023	0	0	0	0
1.1801	13.719	-1.3472	-12.091	0	0	0	0
1.0912	13.673	-1.3188	-12.144	0	0	0	0
1.0194	13.642	-1.2976	-12.183	-1.2765	-12.21	0	0
0.96469	13.623	-1.2831	-12.209	0	0	0	0
0.9248	13.611	-1.2742	-12.222	0	0	0	0
0.89634	13.599	-1.2693	-12.227	0	0	0	0
0.87587	13.58	-1.2669	-12.225	0	0	0	0
0.8604	13.551	-1.266	-12.22	0	0	0	0
0.84737	13.509	-1.2659	-12.212	0	0	0	0
0.83475	13.46	-1.2666	-12.202	0	0	0	0
0.82141	13.413	-1.2675	-12.193	0	0	0	0
0.80739	13.388	-1.2686	-12.185	0	0	0	0
0.79329	13.399	-1.2697	-12.18	0	0	0	0
0.77909	13.455	-1.2706	-12.177	0	0	0	0
0.76373	13.546	-1.2714	-12.175	0	0	0	0
0.7457	13.65	-1.2718	-12.174	0	0	0	0
0.72385	13.746	-1.2718	-12.172	0	0	0	0
0.69783	13.819	-1.2708	-12.167	0	0	-1.27	-12.172
0.66867	13.864	-1.2685	-12.159	0	0	0	0
0.63937	13.887	-1.2643	-12.146	0	0	0	0
0.6143	13.896	-1.2576	-12.13	0	0	0	0
0.59717	13.9	-1.2475	-12.112	0	0	0	0
0.58908	13.903	-1.2337	-12.097	0	0	0	0
0.58834	13.907	-1.2166	-12.088	0	0	0	0
0.59239	13.912	-1.1978	-12.084	0	0	0	0
0.59975	13.917	-1.1796	-12.078	0	0	0	0
0.61079	13.923	-1.164	-12.065	0	0	0	0
0.62744	13.929	-1.1515	-12.042	0	0	0	0
0.65227	13.933	-1.1416	-12.013	0	0	0	0
0.68762	13.934	-1.1324	-11.984	0	0	0	0
0.73468	13.927	-1.1224	-11.96	0	0	0	0
0.79301	13.908	-1.1111	-11.943	0	0	0	0
0.86042	13.872	-1.0989	-11.933	0	0	0	0
0.93365	13.814	-1.0865	-11.93	0	0	0	0
1.0097	13.727	-1.0744	-11.934	0	0	0	0
1.0866	13.604	-1.0633	-11.943	0	0	0	0
1.1634	13.445	-1.0537	-11.957	0	0	0	0
1.2411	13.261	-1.0463	-11.975	0	0	0	0
1.3216	13.068	-1.0419	-11.992	0	0	0	0
1.407	12.887	-1.0412	-12.004	0	0	0	0
1.4973	12.728	-1.0444	-12.007	0	0	0	0
1.591	12.592	-1.051	-12	0	0	0	0
1.6849	12.474	-1.06	-11.983	0	0	0	0
1.7764	12.368	-1.0706	-11.958	0	0	0	0
1.8643	12.273	-1.0822	-11.93	0	0	0	0
1.9499	12.187	-1.0938	-11.903	0	0	0	0
2.0349	12.106	-1.1043	-11.88	0	0	0	0
2.1208	12.023	-1.1128	-11.863	0	0	0	0
2.2074	11.927	-1.1187	-11.853	0	0	0	0
2.2935	11.815	-1.1222	-11.847	0	0	0	0
2.3775	11.681	-1.124	-11.845	0	0	0	0
2.4579	11.525	-1.1244	-11.845	0	0	0	0
2.5334	11.352	-1.1243	-11.846	0	0	0	0
2.6041	11.172	-1.1238	-11.847	0	0	0	0
2.6709	11.001	-1.1233	-11.849	0	0	0	0
2.7353	10.852	-1.1229	-11.85	0	0	0	0
2.7984	10.725	-1.1227	-11.851	0	0	0	0
2.8609	10.615	-1.1226	-11.853	0	0	0	0
2.9216	10.512	-1.1227	-11.854	0	0	0	0
2.9776	10.407	-1.1227	-11.855	0	0	0	0
3.0268	10.294	-1.1227	-11.855	0	0	0	0
3.0708	10.169	-1.1225	-11.852	0	0	0	0
3.1129	10.032	-1.1219	-11.847	0	0	0	0
