## Supplementary material for "How to control unpredictable others in court-net sports": International match data: n7_7_8.txt

-0.5745	-12.05	4.1505	12.696	0	0	-0.57952	-12.019
-0.55503	-12.048	4.1752	12.661	0	0	0	0
-0.52498	-12.039	4.1906	12.595	0	0	0	0
-0.48556	-12.024	4.1975	12.502	0	0	0	0
-0.4402	-12.004	4.1983	12.391	0	0	0	0
-0.39313	-11.978	4.1962	12.28	0	0	0	0
-0.34749	-11.942	4.1933	12.185	0	0	0	0
-0.3048	-11.894	4.1907	12.115	0	0	0	0
-0.2657	-11.835	4.1879	12.072	0	0	0	0
-0.23067	-11.77	4.1827	12.055	0	0	0	0
-0.20045	-11.705	4.1717	12.061	0	0	0	0
-0.17619	-11.645	4.1508	12.088	0	0	0	0
-0.15919	-11.595	4.116	12.131	0	0	0	0
-0.15041	-11.555	4.0653	12.183	0	0	0	0
-0.15009	-11.522	3.9992	12.236	0	0	0	0
-0.15755	-11.497	3.9215	12.281	0	0	0	0
-0.17107	-11.479	3.8385	12.314	0	0	0	0
-0.18788	-11.473	3.7576	12.342	3.699	12.273	0	0
-0.20453	-11.479	3.6853	12.369	0	0	0	0
-0.21798	-11.498	3.6264	12.398	0	0	0	0
-0.22692	-11.525	3.5826	12.423	0	0	0	0
-0.23214	-11.557	3.5532	12.438	0	0	0	0
-0.23569	-11.591	3.5357	12.444	0	0	0	0
-0.23955	-11.625	3.526	12.443	0	0	0	0
-0.24503	-11.661	3.5192	12.439	0	0	0	0
-0.25288	-11.7	3.5105	12.432	0	0	0	0
-0.26389	-11.743	3.4959	12.426	0	0	0	0
-0.27923	-11.793	3.4729	12.42	0	0	0	0
-0.3002	-11.851	3.441	12.419	0	0	0	0
-0.32753	-11.92	3.4022	12.422	0	0	3.3546	12.344
-0.36101	-12	3.3595	12.433	0	0	0	0
-0.39963	-12.087	3.3151	12.451	0	0	0	0
-0.4417	-12.177	3.2694	12.475	0	0	0	0
-0.4853	-12.263	3.2219	12.5	0	0	0	0
-0.52877	-12.338	3.1715	12.525	0	0	0	0
-0.57123	-12.4	3.1174	12.551	0	0	0	0
-0.61223	-12.446	3.0598	12.577	0	0	0	0
-0.65116	-12.479	2.9996	12.603	0	0	0	0
-0.68776	-12.499	2.9385	12.624	0	0	0	0
-0.72363	-12.511	2.8793	12.633	0	0	0	0
-0.76252	-12.518	2.825	12.631	0	0	0	0
-0.80897	-12.522	2.7781	12.624	0	0	0	0
-0.86668	-12.526	2.7398	12.616	0	0	0	0
-0.93739	-12.53	2.7094	12.61	0	0	0	0
-1.0201	-12.537	2.6845	12.604	0	0	0	0
-1.1103	-12.55	2.6618	12.599	0	0	0	0
-1.2017	-12.568	2.6379	12.594	0	0	0	0
-1.2878	-12.593	2.61	12.588	0	0	0	0
-1.3643	-12.621	2.5765	12.581	0	0	0	0
-1.43	-12.651	2.5364	12.574	0	0	0	0
-1.4855	-12.679	2.4902	12.565	0	0	0	0
-1.5339	-12.704	2.4394	12.556	0	0	0	0
-1.5801	-12.721	2.3867	12.546	0	0	0	0
-1.6301	-12.728	2.3359	12.536	0	0	0	0
-1.6887	-12.726	2.2911	12.528	-1.6058	-12.714	0	0
-1.7579	-12.716	2.2547	12.521	0	0	0	0
-1.8366	-12.702	2.2267	12.516	0	0	0	0
-1.9202	-12.687	2.2051	12.512	0	0	0	0
-2.0027	-12.671	2.1878	12.508	0	0	0	0
-2.0777	-12.655	2.1727	12.504	0	0	0	0
-2.141	-12.637	2.158	12.5	0	0	0	0
-2.1907	-12.62	2.1422	12.494	0	0	0	0
-2.2266	-12.604	2.1247	12.489	0	0	0	0
-2.2504	-12.593	2.1062	12.483	0	0	0	0
-2.2652	-12.586	2.0883	12.48	0	0	0	0
-2.2749	-12.583	2.0728	12.481	0	0	0	0
-2.2832	-12.583	2.0606	12.488	0	0	0	0
-2.2925	-12.585	2.0517	12.505	0	0	0	0
-2.3037	-12.585	2.0459	12.534	0	0	0	0
-2.3169	-12.582	2.0432	12.574	0	0	0	0
-2.332	-12.572	2.043	12.621	0	0	0	0
-2.3498	-12.555	2.0448	12.664	0	0	-2.3283	-12.54
-2.3709	-12.53	2.0475	12.69	0	0	0	0
-2.3957	-12.497	2.0498	12.69	0	0	0	0
-2.4244	-12.46	2.051	12.663	0	0	0	0
-2.4561	-12.425	2.0507	12.618	0	0	0	0
-2.4889	-12.398	2.05	12.57	0	0	0	0
-2.5201	-12.385	2.0508	12.531	0	0	0	0
-2.5473	-12.387	2.0558	12.506	0	0	0	0
-2.5692	-12.401	2.0683	12.497	0	0	0	0
-2.5863	-12.427	2.0918	12.505	0	0	0	0
-2.5999	-12.461	2.1288	12.527	0	0	0	0
-2.6109	-12.502	2.18	12.56	0	0	0	0
-2.6197	-12.545	2.2434	12.602	0	0	0	0
-2.6269	-12.588	2.3152	12.649	0	0	0	0
-2.6328	-12.63	2.391	12.701	0	0	0	0
-2.6371	-12.667	2.4658	12.751	0	0	0	0
-2.638	-12.7	2.5355	12.791	0	0	0	0
-2.6321	-12.73	2.5982	12.811	0	0	0	0
-2.6148	-12.76	2.6555	12.812	0	0	0	0
-2.5814	-12.794	2.7118	12.802	0	0	0	0
-2.5294	-12.835	2.7722	12.795	0	0	0	0
-2.4594	-12.882	2.8401	12.804	0	0	0	0
-2.3748	-12.929	2.9173	12.837	0	0	0	0
-2.2803	-12.972	3.0045	12.906	0	0	0	0
-2.1806	-13.007	3.1012	13.014	0	0	0	0
-2.0798	-13.032	3.2056	13.16	0	0	0	0
-1.9813	-13.049	3.3146	13.328	0	0	0	0
-1.8873	-13.061	3.4244	13.493	0	0	0	0
-1.7994	-13.072	3.5313	13.633	0	0	0	0
-1.7177	-13.088	3.6327	13.735	0	0	0	0
-1.6423	-13.109	3.7268	13.797	3.7279	13.781	0	0
-1.5738	-13.135	3.8127	13.824	0	0	0	0
-1.5132	-13.159	3.8895	13.825	0	0	0	0
-1.4614	-13.18	3.9549	13.807	0	0	0	0
-1.4189	-13.194	4.0066	13.781	0	0	0	0
-1.385	-13.201	4.0435	13.758	0	0	0	0
-1.3578	-13.201	4.0677	13.746	0	0	0	0
-1.335	-13.194	4.0834	13.749	0	0	0	0
-1.3145	-13.18	4.0954	13.77	0	0	0	0
-1.2952	-13.164	4.1073	13.806	0	0	0	0
-1.2764	-13.149	4.1221	13.853	0	0	4.1112	13.871
-1.258	-13.138	4.1425	13.911	0	0	0	0
-1.2399	-13.134	4.1703	13.98	0	0	0	0
-1.2221	-13.137	4.2052	14.058	0	0	0	0
-1.2053	-13.148	4.2441	14.137	0	0	0	0
-1.1902	-13.163	4.2825	14.206	0	0	0	0
-1.1778	-13.18	4.3162	14.256	0	0	0	0
-1.1692	-13.195	4.3435	14.282	0	0	0	0
-1.1661	-13.207	4.3647	14.281	0	0	0	0
-1.1708	-13.216	4.3825	14.253	0	0	0	0
-1.1871	-13.22	4.4004	14.198	0	0	0	0
-1.2184	-13.219	4.4209	14.121	0	0	0	0
-1.2671	-13.212	4.4448	14.032	0	0	0	0
-1.3323	-13.2	4.4708	13.947	0	0	0	0
-1.41	-13.186	4.4965	13.878	0	0	0	0
-1.4936	-13.171	4.519	13.83	0	0	0	0
-1.5769	-13.156	4.5354	13.803	0	0	0	0
-1.6556	-13.144	4.5427	13.79	0	0	0	0
-1.7286	-13.134	4.5378	13.784	0	0	0	0
-1.7979	-13.129	4.5172	13.781	0	0	0	0
-1.8672	-13.131	4.4778	13.773	0	0	0	0
-1.9394	-13.141	4.4182	13.757	0	0	0	0
-2.0159	-13.157	4.34	13.73	0	0	0	0
-2.0965	-13.178	4.2482	13.694	0	0	0	0
-2.1808	-13.203	4.1492	13.649	0	0	0	0
-2.2697	-13.228	4.0497	13.602	0	0	0	0
-2.365	-13.25	3.9554	13.561	0	0	0	0
-2.4678	-13.266	3.8708	13.532	0	0	0	0
-2.5767	-13.274	3.7977	13.516	0	0	0	0
-2.6869	-13.278	3.7353	13.512	-2.7264	-13.192	0	0
-2.792	-13.283	3.6807	13.516	0	0	0	0
-2.8857	-13.29	3.6299	13.52	0	0	0	0
-2.9626	-13.299	3.5789	13.516	0	0	0	0
-3.0201	-13.306	3.525	13.502	0	0	0	0
-3.059	-13.311	3.4672	13.481	0	0	0	0
-3.0838	-13.313	3.4057	13.46	0	0	0	0
-3.0996	-13.313	3.3402	13.449	0	0	0	0
-3.1111	-13.314	3.2701	13.449	0	0	0	0
-3.1212	-13.315	3.1948	13.461	0	0	0	0
-3.1311	-13.318	3.1145	13.484	0	0	0	0
-3.1417	-13.323	3.0302	13.519	0	0	0	0
-3.1542	-13.331	2.9433	13.567	0	0	0	0
-3.1688	-13.343	2.8557	13.63	0	0	2.8532	13.469
-3.1852	-13.361	2.7688	13.704	0	0	0	0
-3.202	-13.387	2.684	13.777	0	0	0	0
-3.2165	-13.424	2.6027	13.837	0	0	0	0
-3.226	-13.473	2.5268	13.876	0	0	0	0
-3.2289	-13.531	2.4581	13.896	0	0	0	0
-3.2259	-13.594	2.3985	13.902	0	0	0	0
-3.2187	-13.653	2.3482	13.902	0	0	0	0
-3.2098	-13.707	2.3052	13.904	0	0	0	0
-3.2012	-13.751	2.265	13.915	0	0	0	0
-3.1948	-13.788	2.2217	13.939	0	0	0	0
-3.1916	-13.817	2.1693	13.979	0	0	0	0
-3.1911	-13.841	2.1023	14.031	0	0	0	0
-3.1906	-13.859	2.017	14.087	0	0	0	0
-3.1865	-13.87	1.9127	14.139	0	0	0	0
-3.176	-13.873	1.7919	14.181	0	0	0	0
-3.1579	-13.871	1.6589	14.211	0	0	0	0
-3.1333	-13.862	1.5184	14.223	0	0	0	0
-3.1043	-13.85	1.3748	14.214	0	0	0	0
-3.0733	-13.834	1.2316	14.19	0	0	0	0
-3.0425	-13.819	1.0903	14.164	0	0	0	0
-3.0136	-13.806	0.94933	14.151	0	0	0	0
-2.9875	-13.795	0.80471	14.164	0	0	0	0
-2.965	-13.783	0.65152	14.209	0	0	0	0
-2.9457	-13.769	0.48487	14.294	0	0	0	0
-2.9289	-13.75	0.30082	14.423	0	0	0	0
-2.913	-13.725	0.098169	14.597	0	0	0	0
