## Supplementary material for "How to control unpredictable others in court-net sports": International match data: n7_7_9.txt

0.87135	-12.129	-2.9099	11.883	0	0	0.86627	-12.115
0.87488	-12.099	-2.8828	11.884	0	0	0	0
0.8787	-12.06	-2.8483	11.888	0	0	0	0
0.88318	-12.017	-2.8089	11.891	0	0	0	0
0.88865	-11.974	-2.7686	11.891	0	0	0	0
0.89568	-11.936	-2.7319	11.884	0	0	0	0
0.90504	-11.904	-2.7024	11.87	0	0	0	0
0.9172	-11.875	-2.6816	11.848	0	0	0	0
0.93159	-11.844	-2.6679	11.823	0	0	0	0
0.94572	-11.809	-2.6584	11.801	0	0	0	0
0.95513	-11.766	-2.6484	11.786	0	0	0	0
0.95487	-11.713	-2.6332	11.781	0	0	0	0
0.94184	-11.652	-2.6081	11.785	0	0	0	0
0.91574	-11.585	-2.5701	11.796	0	0	0	0
0.87864	-11.52	-2.5188	11.808	0	0	0	0
0.83388	-11.464	-2.4561	11.816	0	0	0	0
0.78478	-11.423	-2.3863	11.811	0	0	0	0
0.7337	-11.403	-2.3147	11.787	0	0	0	0
0.68217	-11.401	-2.2466	11.744	-2.2205	11.81	0	0
0.63127	-11.416	-2.1859	11.686	0	0	0	0
0.58209	-11.442	-2.1349	11.624	0	0	0	0
0.53624	-11.479	-2.0942	11.568	0	0	0	0
0.49557	-11.524	-2.0636	11.524	0	0	0	0
0.46144	-11.574	-2.042	11.497	0	0	0	0
0.43426	-11.626	-2.0281	11.488	0	0	0	0
0.41354	-11.674	-2.0203	11.494	0	0	0	0
0.39824	-11.718	-2.0166	11.508	0	0	0	0
0.38714	-11.757	-2.0147	11.523	0	0	0	0
0.37936	-11.792	-2.0129	11.537	0	0	0	0
0.37459	-11.825	-2.0103	11.547	0	0	0	0
0.37291	-11.855	-2.0065	11.552	0	0	0	0
0.37446	-11.884	-2.0024	11.555	0	0	0	0
0.37929	-11.918	-1.9996	11.555	0	0	0	0
0.38727	-11.961	-2	11.552	0	0	-1.9898	11.494
0.39768	-12.02	-2.0056	11.548	0	0	0	0
0.40892	-12.097	-2.0186	11.544	0	0	0	0
0.41883	-12.191	-2.04	11.542	0	0	0	0
0.4255	-12.302	-2.0701	11.544	0	0	0	0
0.4276	-12.425	-2.1076	11.554	0	0	0	0
0.42433	-12.55	-2.1507	11.573	0	0	0	0
0.41558	-12.664	-2.1967	11.605	0	0	0	0
0.40247	-12.753	-2.2418	11.646	0	0	0	0
0.38766	-12.812	-2.2813	11.692	0	0	0	0
0.37512	-12.844	-2.3107	11.736	0	0	0	0
0.36968	-12.855	-2.3258	11.775	0	0	0	0
0.37678	-12.851	-2.3229	11.805	0	0	0	0
0.40217	-12.836	-2.2998	11.829	0	0	0	0
0.45106	-12.815	-2.2571	11.849	0	0	0	0
0.52653	-12.791	-2.1974	11.866	0	0	0	0
0.6282	-12.77	-2.124	11.882	0	0	0	0
0.75217	-12.753	-2.0402	11.895	0	0	0	0
0.8923	-12.743	-1.9497	11.904	0	0	0	0
1.042	-12.742	-1.8562	11.904	0	0	0	0
1.1964	-12.75	-1.7628	11.895	0	0	0	0
1.3534	-12.764	-1.6706	11.883	0	0	0	0
1.5126	-12.782	-1.5792	11.874	0	0	0	0
1.6738	-12.801	-1.4882	11.872	0	0	0	0
1.8361	-12.821	-1.3985	11.879	0	0	0	0
1.9979	-12.844	-1.3131	11.897	0	0	0	0
2.1577	-12.872	-1.2356	11.925	0	0	0	0
2.3137	-12.906	-1.1686	11.962	2.3438	-12.9	0	0
2.4626	-12.945	-1.1123	12	0	0	0	0
2.602	-12.988	-1.0647	12.034	0	0	0	0
2.73	-13.03	-1.0232	12.064	0	0	0	0
2.8461	-13.067	-0.98471	12.094	0	0	0	0
2.9499	-13.095	-0.94658	12.128	0	0	0	0
3.042	-13.111	-0.90621	12.17	0	0	0	0
3.1241	-13.118	-0.8617	12.221	0	0	0	0
3.1973	-13.117	-0.81259	12.276	0	0	0	0
3.2623	-13.116	-0.76027	12.332	0	0	3.288	-13.032
3.3206	-13.116	-0.70706	12.385	0	0	0	0
3.3744	-13.119	-0.65443	12.428	0	0	0	0
3.4259	-13.124	-0.60263	12.462	0	0	0	0
3.4771	-13.127	-0.55176	12.485	0	0	0	0
3.5293	-13.126	-0.50297	12.5	0	0	0	0
3.583	-13.119	-0.45848	12.509	0	0	0	0
3.6374	-13.107	-0.42045	12.514	0	0	0	0
3.691	-13.091	-0.39029	12.519	0	0	0	0
3.7423	-13.074	-0.36839	12.524	0	0	0	0
3.7904	-13.061	-0.35394	12.532	0	0	0	0
3.8335	-13.052	-0.34515	12.546	0	0	0	0
3.8698	-13.044	-0.3402	12.566	0	0	0	0
3.8977	-13.037	-0.33793	12.593	0	0	0	0
3.9172	-13.031	-0.33835	12.622	0	0	0	0
3.9302	-13.026	-0.34287	12.65	0	0	0	0
3.9391	-13.022	-0.35441	12.674	0	0	0	0
3.9458	-13.02	-0.37697	12.692	0	0	0	0
3.951	-13.02	-0.41464	12.705	0	0	0	0
3.9545	-13.022	-0.47022	12.715	0	0	0	0
3.9542	-13.025	-0.54452	12.722	0	0	0	0
3.9469	-13.03	-0.63651	12.727	0	0	0	0
3.9275	-13.036	-0.74339	12.735	0	0	0	0
3.8905	-13.043	-0.86101	12.75	0	0	0	0
3.8312	-13.047	-0.98513	12.771	0	0	0	0
3.747	-13.047	-1.1128	12.788	0	0	0	0
3.6379	-13.04	-1.242	12.789	0	0	0	0
3.5063	-13.027	-1.371	12.77	0	0	0	0
3.357	-13.01	-1.4972	12.731	0	0	0	0
3.1965	-12.99	-1.6188	12.679	0	0	0	0
3.0318	-12.973	-1.7347	12.627	0	0	0	0
2.8698	-12.959	-1.8443	12.587	0	0	0	0
2.7169	-12.946	-1.9467	12.57	0	0	0	0
2.5783	-12.933	-2.0412	12.576	-2.0369	12.502	0	0
2.4571	-12.918	-2.1276	12.6	0	0	0	0
2.3538	-12.905	-2.206	12.633	0	0	0	0
2.2673	-12.894	-2.2764	12.67	0	0	0	0
2.1951	-12.887	-2.3378	12.706	0	0	0	0
2.1338	-12.882	-2.3899	12.737	0	0	0	0
2.0786	-12.88	-2.4328	12.761	0	0	0	0
2.025	-12.879	-2.468	12.776	0	0	0	0
1.9703	-12.877	-2.4972	12.781	0	0	0	0
1.9137	-12.875	-2.5228	12.78	0	0	0	0
1.8559	-12.879	-2.5466	12.777	0	0	-2.5395	12.745
1.7982	-12.893	-2.5703	12.776	0	0	0	0
1.7421	-12.922	-2.5952	12.781	0	0	0	0
1.6889	-12.965	-2.6227	12.796	0	0	0	0
1.6405	-13.017	-2.6535	12.825	0	0	0	0
1.5988	-13.07	-2.6872	12.867	0	0	0	0
1.5654	-13.117	-2.7213	12.917	0	0	0	0
1.5404	-13.153	-2.7532	12.969	0	0	0	0
1.5226	-13.176	-2.7819	13.012	0	0	0	0
1.5091	-13.187	-2.8085	13.042	0	0	0	0
1.4955	-13.189	-2.8355	13.058	0	0	0	0
1.4767	-13.185	-2.8647	13.064	0	0	0	0
1.4467	-13.179	-2.8962	13.064	0	0	0	0
1.3994	-13.173	-2.9287	13.061	0	0	0	0
1.3304	-13.169	-2.9591	13.06	0	0	0	0
1.2383	-13.169	-2.9833	13.064	0	0	0	0
1.1268	-13.172	-2.9967	13.076	0	0	0	0
1.0028	-13.183	-2.9957	13.096	0	0	0	0
0.87263	-13.203	-2.9774	13.118	0	0	0	0
0.73983	-13.234	-2.9404	13.137	0	0	0	0
0.60443	-13.279	-2.8857	13.145	0	0	0	0
0.46485	-13.336	-2.8167	13.145	0	0	0	0
0.31936	-13.404	-2.7388	13.142	0	0	0	0
0.16689	-13.479	-2.657	13.14	0	0	0	0
0.007545	-13.561	-2.5746	13.144	0	0	0	0
-0.15701	-13.644	-2.4921	13.151	0	0	0	0
-0.3238	-13.727	-2.4074	13.16	0	0	0	0
-0.48968	-13.806	-2.3182	13.166	0	0	0	0
-0.65344	-13.882	-2.2239	13.167	-0.65626	-13.906	0	0
-0.81664	-13.957	-2.1255	13.156	0	0	0	0
-0.98147	-14.037	-2.0252	13.131	0	0	0	0
-1.1476	-14.127	-1.9257	13.095	0	0	0	0
-1.3112	-14.228	-1.8297	13.053	0	0	0	0
-1.4668	-14.339	-1.7392	13.017	0	0	0	0
-1.6098	-14.455	-1.6544	12.996	0	0	0	0
-1.7391	-14.569	-1.5735	12.995	0	0	0	0
-1.8578	-14.676	-1.494	13.013	0	0	0	0
-1.9706	-14.769	-1.4139	13.046	0	0	0	0
-2.0814	-14.848	-1.3325	13.089	0	0	0	0
-2.1911	-14.91	-1.2501	13.131	0	0	0	0
-2.2982	-14.958	-1.168	13.162	0	0	0	0
-2.4002	-14.998	-1.0859	13.17	0	0	-2.4244	-14.92
-2.4948	-15.034	-1.0019	13.151	0	0	0	0
-2.5812	-15.067	-0.91348	13.106	0	0	0	0
-2.6599	-15.099	-0.82001	13.038	0	0	0	0
-2.733	-15.131	-0.72339	12.955	0	0	0	0
-2.8021	-15.164	-0.62705	12.862	0	0	0	0
-2.8678	-15.199	-0.53393	12.759	0	0	0	0
-2.9294	-15.236	-0.44619	12.646	0	0	0	0
-2.9854	-15.276	-0.36575	12.525	0	0	0	0
-3.0339	-15.317	-0.29346	12.403	0	0	0	0
-3.0743	-15.355	-0.22849	12.283	0	0	0	0
-3.1082	-15.385	-0.16927	12.172	0	0	0	0
-3.1393	-15.402	-0.11402	12.075	0	0	0	0
-3.1724	-15.403	-0.06032	11.999	0	0	0	0
-3.2109	-15.39	-0.005452	11.944	0	0	0	0
-3.256	-15.364	0.051531	11.906	0	0	0	0
-3.3055	-15.333	0.10886	11.88	0	0	0	0
-3.3552	-15.305	0.16365	11.859	0	0	0	0
-3.3999	-15.286	0.21394	11.841	0	0	0	0
-3.4356	-15.275	0.25902	11.821	0	0	0	0
-3.46	-15.269	0.29875	11.795	0	0	0	0
-3.4727	-15.26	0.33343	11.756	0	0	0	0
-3.4742	-15.241	0.36361	11.703	0	0	0	0
-3.4656	-15.209	0.38944	11.638	0	0	0	0
-3.4488	-15.163	0.41042	11.567	0	0	0	0
-3.4264	-15.105	0.42626	11.493	0	0	0	0
-3.4011	-15.039	0.43721	11.42	0	0	0	0
-3.3759	-14.967	0.44381	11.351	0	0	0	0
-3.353	-14.894	0.44705	11.293	0	0	0	0
-3.3325	-14.824	0.44821	11.245	0	0	0	0
-3.3127	-14.762	0.44837	11.205	0	0	0	0
-3.2913	-14.708	0.44813	11.166	0	0	0	0
-3.2663	-14.662	0.44787	11.122	0	0	0	0
-3.2367	-14.622	0.44778	11.072	0	0	0	0
-3.2036	-14.584	0.44797	11.019	0	0	0	0
-3.169	-14.548	0.44849	10.971	0	0	0	0
-3.1358	-14.516	0.44951	10.935	0	0	0	0
-3.1065	-14.489	0.45131	10.911	0	0	0	0
