## Supplementary material for "How to control unpredictable others in court-net sports": International match data: n7_7_10.txt

-1.3967	-12.126	3.5782	12.114	0	0	-1.394	-12.112
-1.3784	-12.071	3.5805	12.117	0	0	0	0
-1.3551	-12.014	3.5835	12.124	0	0	0	0
-1.3267	-11.959	3.5879	12.134	0	0	0	0
-1.2937	-11.91	3.5943	12.147	0	0	0	0
-1.2573	-11.87	3.6029	12.163	0	0	0	0
-1.2195	-11.84	3.6133	12.177	0	0	0	0
-1.1833	-11.817	3.6246	12.183	0	0	0	0
-1.1522	-11.796	3.6353	12.174	0	0	0	0
-1.1295	-11.776	3.6434	12.149	0	0	0	0
-1.1178	-11.755	3.6465	12.114	0	0	0	0
-1.1183	-11.734	3.6419	12.08	0	0	0	0
-1.1308	-11.714	3.627	12.062	0	0	0	0
-1.1534	-11.696	3.5998	12.069	0	0	0	0
-1.1828	-11.685	3.5595	12.101	0	0	0	0
-1.2159	-11.681	3.5073	12.151	0	0	0	0
-1.2504	-11.686	3.4455	12.209	0	0	0	0
-1.285	-11.701	3.3772	12.264	0	0	0	0
-1.3184	-11.726	3.3068	12.308	0	0	0	0
-1.3493	-11.762	3.2387	12.336	0	0	0	0
-1.3764	-11.805	3.1766	12.347	0	0	0	0
-1.3987	-11.849	3.1235	12.34	3.0583	12.309	0	0
-1.4154	-11.89	3.0814	12.318	0	0	0	0
-1.4267	-11.926	3.0503	12.287	0	0	0	0
-1.434	-11.96	3.029	12.253	0	0	0	0
-1.4395	-11.994	3.0158	12.221	0	0	0	0
-1.4455	-12.03	3.0089	12.196	0	0	0	0
-1.4546	-12.062	3.0063	12.179	0	0	0	0
-1.4693	-12.087	3.0062	12.17	0	0	0	0
-1.4922	-12.098	3.0072	12.166	0	0	0	0
-1.5247	-12.092	3.0086	12.165	0	0	0	0
-1.5667	-12.069	3.0102	12.166	0	0	3.0004	12.118
-1.6162	-12.037	3.0122	12.168	0	0	0	0
-1.6686	-12.001	3.0149	12.171	0	0	0	0
-1.7192	-11.968	3.019	12.172	0	0	0	0
-1.7643	-11.943	3.0248	12.174	0	0	0	0
-1.8025	-11.928	3.0322	12.174	0	0	0	0
-1.8338	-11.919	3.0405	12.174	0	0	0	0
-1.8593	-11.914	3.0486	12.172	0	0	0	0
-1.8813	-11.905	3.0557	12.169	0	0	0	0
-1.9033	-11.892	3.0618	12.166	0	0	0	0
-1.9303	-11.874	3.0672	12.165	0	0	0	0
-1.9683	-11.854	3.0722	12.168	0	0	0	0
-2.0226	-11.836	3.0764	12.178	0	0	0	0
-2.0952	-11.824	3.0785	12.202	0	0	0	0
-2.1836	-11.821	3.0759	12.242	0	0	0	0
-2.2807	-11.83	3.0649	12.302	0	0	0	0
-2.3786	-11.85	3.0408	12.378	0	0	0	0
-2.4711	-11.877	2.9998	12.467	0	0	0	0
-2.5561	-11.907	2.9401	12.566	0	0	0	0
-2.6358	-11.934	2.8633	12.674	0	0	0	0
-2.7151	-11.956	2.7726	12.784	0	0	0	0
-2.7999	-11.967	2.6722	12.884	0	0	0	0
-2.8942	-11.963	2.5655	12.961	0	0	0	0
-2.9994	-11.944	2.4549	13.01	0	0	0	0
-3.1148	-11.909	2.3424	13.037	0	0	0	0
-3.238	-11.861	2.2296	13.049	0	0	0	0
-3.366	-11.803	2.1186	13.055	0	0	0	0
-3.4941	-11.739	2.0109	13.065	0	0	0	0
-3.6163	-11.675	1.907	13.079	0	0	0	0
-3.7271	-11.618	1.8078	13.099	0	0	0	0
-3.8228	-11.572	1.714	13.122	-3.8118	-11.408	0	0
-3.9021	-11.538	1.6263	13.15	0	0	0	0
-3.9651	-11.513	1.5448	13.182	0	0	0	0
-4.0131	-11.49	1.4703	13.221	0	0	0	0
-4.0478	-11.468	1.4033	13.269	0	0	0	0
-4.0712	-11.449	1.3448	13.317	0	0	0	0
-4.0853	-11.433	1.2955	13.355	0	0	0	0
-4.0925	-11.422	1.2554	13.373	0	0	0	0
-4.0956	-11.412	1.2237	13.374	0	0	0	0
-4.0975	-11.402	1.1988	13.367	0	0	0	0
-4.1008	-11.388	1.179	13.364	0	0	0	0
-4.1075	-11.366	1.1627	13.373	0	0	0	0
-4.1191	-11.336	1.148	13.399	0	0	0	0
-4.1355	-11.3	1.1333	13.443	0	0	-4.1138	-11.162
-4.1554	-11.26	1.118	13.504	0	0	0	0
-4.176	-11.218	1.1024	13.576	0	0	0	0
-4.193	-11.174	1.0866	13.649	0	0	0	0
-4.2013	-11.128	1.0702	13.714	0	0	0	0
-4.1966	-11.079	1.053	13.764	0	0	0	0
-4.1765	-11.029	1.0353	13.796	0	0	0	0
-4.1411	-10.982	1.018	13.814	0	0	0	0
-4.0925	-10.942	1.0025	13.823	0	0	0	0
-4.0348	-10.913	0.98978	13.826	0	0	0	0
-3.9728	-10.897	0.98087	13.83	0	0	0	0
-3.9111	-10.892	0.97735	13.836	0	0	0	0
-3.8539	-10.891	0.9821	13.846	0	0	0	0
-3.8036	-10.886	0.99908	13.859	0	0	0	0
-3.7617	-10.873	1.0315	13.871	0	0	0	0
-3.7286	-10.85	1.0793	13.879	0	0	0	0
-3.703	-10.818	1.1384	13.883	0	0	0	0
-3.6813	-10.777	1.2027	13.887	0	0	0	0
-3.6573	-10.728	1.2676	13.897	0	0	0	0
-3.6245	-10.675	1.3307	13.916	0	0	0	0
-3.5776	-10.625	1.3921	13.945	1.4163	13.839	0	0
-3.5143	-10.583	1.4544	13.981	0	0	0	0
-3.4361	-10.552	1.5211	14.018	0	0	0	0
-3.3467	-10.536	1.595	14.048	0	0	0	0
-3.2517	-10.536	1.6767	14.062	0	0	0	0
-3.1577	-10.551	1.7645	14.056	0	0	0	0
-3.0704	-10.577	1.8542	14.031	0	0	0	0
-2.9932	-10.61	1.939	13.993	0	0	0	0
-2.9269	-10.646	2.0126	13.951	0	0	0	0
-2.8704	-10.682	2.0714	13.918	0	0	0	0
-2.8219	-10.716	2.115	13.901	0	0	0	0
-2.7784	-10.746	2.1456	13.901	0	0	0	0
-2.7366	-10.77	2.1672	13.915	0	0	0	0
-2.6945	-10.788	2.1849	13.938	0	0	0	0
-2.6514	-10.802	2.2034	13.963	0	0	0	0
-2.6081	-10.814	2.2266	13.989	0	0	2.1972	13.984
-2.5655	-10.831	2.2573	14.017	0	0	0	0
-2.524	-10.86	2.2973	14.055	0	0	0	0
-2.4838	-10.909	2.3461	14.111	0	0	0	0
-2.4448	-10.98	2.4011	14.188	0	0	0	0
-2.4064	-11.071	2.4587	14.283	0	0	0	0
-2.3684	-11.177	2.515	14.382	0	0	0	0
-2.3321	-11.285	2.5675	14.47	0	0	0	0
-2.3	-11.385	2.6155	14.535	0	0	0	0
-2.2749	-11.469	2.6593	14.576	0	0	0	0
-2.258	-11.535	2.6996	14.603	0	0	0	0
-2.2487	-11.586	2.7375	14.63	0	0	0	0
-2.2456	-11.629	2.7741	14.669	0	0	0	0
-2.2467	-11.668	2.8101	14.719	0	0	0	0
-2.2492	-11.703	2.8453	14.775	0	0	0	0
-2.2494	-11.735	2.8788	14.826	0	0	0	0
-2.2432	-11.762	2.9097	14.867	0	0	0	0
-2.2268	-11.781	2.936	14.895	0	0	0	0
-2.1977	-11.793	2.9553	14.911	0	0	0	0
-2.1562	-11.799	2.9642	14.914	0	0	0	0
-2.1049	-11.8	2.9593	14.906	0	0	0	0
-2.0478	-11.797	2.9367	14.885	0	0	0	0
-1.989	-11.789	2.8937	14.851	0	0	0	0
-1.9311	-11.774	2.8302	14.807	0	0	0	0
-1.8737	-11.748	2.7491	14.757	0	0	0	0
-1.8147	-11.713	2.655	14.707	0	0	0	0
-1.7519	-11.669	2.5518	14.661	0	0	0	0
-1.685	-11.62	2.4414	14.62	0	0	0	0
-1.6153	-11.566	2.3259	14.583	0	0	0	0
-1.5443	-11.51	2.2088	14.551	0	0	0	0
-1.4726	-11.449	2.0948	14.523	-1.4772	-11.392	0	0
-1.3992	-11.386	1.9895	14.497	0	0	0	0
-1.3231	-11.321	1.8969	14.468	0	0	0	0
-1.2437	-11.258	1.8176	14.43	0	0	0	0
-1.1631	-11.199	1.7489	14.38	0	0	0	0
-1.0853	-11.153	1.687	14.319	0	0	0	0
-1.015	-11.12	1.6295	14.253	0	0	0	0
-0.95475	-11.1	1.5748	14.19	0	0	0	0
-0.90489	-11.091	1.5213	14.137	0	0	0	0
-0.86386	-11.089	1.4667	14.097	0	0	0	0
-0.82994	-11.092	1.4089	14.07	0	0	0	0
-0.80216	-11.095	1.3474	14.053	0	0	0	0
-0.77979	-11.093	1.2838	14.044	0	0	-0.74934	-11.07
-0.76145	-11.082	1.2206	14.04	0	0	0	0
-0.745	-11.055	1.1602	14.037	0	0	0	0
-0.72812	-11.014	1.1035	14.031	0	0	0	0
-0.70899	-10.961	1.0507	14.02	0	0	0	0
-0.68655	-10.902	1.0008	14.006	0	0	0	0
-0.66043	-10.84	0.95311	13.991	0	0	0	0
-0.63082	-10.781	0.90695	13.977	0	0	0	0
-0.59827	-10.732	0.86168	13.965	0	0	0	0
-0.56314	-10.696	0.81718	13.956	0	0	0	0
-0.52546	-10.675	0.77478	13.948	0	0	0	0
-0.48539	-10.669	0.73811	13.941	0	0	0	0
-0.44398	-10.674	0.71258	13.935	0	0	0	0
-0.40347	-10.686	0.70386	13.929	0	0	0	0
-0.36727	-10.7	0.71588	13.92	0	0	0	0
-0.33938	-10.713	0.74977	13.908	0	0	0	0
-0.32329	-10.724	0.80401	13.889	0	0	0	0
-0.32109	-10.732	0.87534	13.865	0	0	0	0
-0.33352	-10.739	0.95947	13.841	0	0	0	0
-0.3602	-10.747	1.0516	13.822	0	0	0	0
-0.3994	-10.761	1.1472	13.815	0	0	0	0
-0.44796	-10.782	1.243	13.819	0	0	0	0
-0.50147	-10.813	1.3378	13.831	0	0	0	0
-0.55494	-10.855	1.4333	13.853	0	0	0	0
-0.60424	-10.904	1.5338	13.884	0	0	0	0
-0.64753	-10.955	1.645	13.922	0	0	0	0
-0.68533	-11.002	1.7709	13.963	0	0	0	0
-0.71931	-11.044	1.9112	14.003	0	0	0	0
-0.75079	-11.078	2.0618	14.037	0	0	0	0
-0.78047	-11.104	2.2179	14.063	0	0	0	0
-0.80929	-11.122	2.3756	14.078	2.3246	14.206	0	0
-0.83862	-11.133	2.5316	14.084	0	0	0	0
-0.86947	-11.138	2.6828	14.085	0	0	0	0
-0.90162	-11.136	2.8274	14.088	0	0	0	0
-0.93368	-11.125	2.9644	14.095	0	0	0	0
-0.96415	-11.101	3.092	14.102	0	0	0	0
-0.99256	-11.062	3.2074	14.106	0	0	3.2913	14.042
-1.0193	-11.01	3.3082	14.108	0	0	0	0
-1.0451	-10.951	3.3949	14.111	0	0	0	0
-1.0702	-10.892	3.4696	14.115	0	0	0	0
-1.0952	-10.84	3.5351	14.121	0	0	0	0
-1.1196	-10.799	3.594	14.128	0	0	0	0
-1.1416	-10.774	3.6474	14.137	0	0	0	0
-1.1592	-10.764	3.6962	14.147	0	0	0	0
-1.1712	-10.767	3.7413	14.16	0	0	0	0
-1.1782	-10.778	3.7842	14.176	0	0	0	0
-1.1818	-10.792	3.8255	14.198	0	0	0	0
-1.1836	-10.804	3.8637	14.226	0	0	0	0
-1.1849	-10.811	3.8949	14.259	0	0	0	0
-1.1867	-10.809	3.9152	14.293	0	0	0	0
-1.1889	-10.798	3.9215	14.323	0	0	0	0
-1.1908	-10.778	3.9134	14.348	0	0	0	0
-1.1912	-10.752	3.8928	14.369	0	0	0	0
-1.1894	-10.722	3.8642	14.39	0	0	0	0
-1.1858	-10.693	3.8329	14.418	0	0	0	0
-1.1815	-10.666	3.8041	14.453	0	0	0	0
-1.1775	-10.642	3.7814	14.5	0	0	0	0
-1.1754	-10.617	3.7662	14.56	0	0	0	0
-1.1768	-10.585	3.7575	14.636	0	0	0	0
-1.1835	-10.54	3.7522	14.73	0	0	0	0
-1.198	-10.476	3.7452	14.836	0	0	0	0
-1.2222	-10.391	3.7298	14.941	0	0	0	0
-1.2576	-10.283	3.6995	15.03	0	0	0	0
-1.3042	-10.155	3.65	15.092	0	0	0	0
-1.3606	-10.008	3.5802	15.119	0	0	0	0
-1.4229	-9.8461	3.4917	15.111	0	0	0	0
-1.4851	-9.677	3.3882	15.073	0	0	0	0
-1.5403	-9.5101	3.2743	15.016	0	0	0	0
-1.583	-9.3556	3.1547	14.947	0	0	0	0
-1.6114	-9.2181	3.0326	14.871	0	0	0	0
-1.6276	-9.0936	2.9097	14.79	0	0	0	0
-1.6354	-8.9737	2.787	14.707	0	0	0	0
-1.639	-8.8492	2.6654	14.623	0	0	0	0
-1.642	-8.7117	2.547	14.538	0	0	0	0
-1.6465	-8.5552	2.4354	14.455	0	0	0	0
-1.6529	-8.3791	2.3335	14.379	0	0	0	0
-1.6599	-8.1886	2.2422	14.316	0	0	0	0
-1.6649	-7.9911	2.1604	14.262	-1.6874	-7.9542	0	0
-1.6653	-7.794	2.0857	14.21	0	0	0	0
-1.6598	-7.605	2.0149	14.152	0	0	0	0
-1.6498	-7.433	1.9455	14.086	0	0	0	0
-1.6383	-7.2872	1.8764	14.021	0	0	0	0
-1.6283	-7.1733	1.8073	13.962	0	0	0	0
-1.6221	-7.09	1.7387	13.911	0	0	0	0
-1.6201	-7.03	1.671	13.867	0	0	0	0
-1.6226	-6.983	1.6038	13.825	0	0	-1.5978	-6.9763
-1.6297	-6.9378	1.5369	13.785	0	0	0	0
-1.6414	-6.8854	1.4709	13.746	0	0	0	0
-1.6566	-6.8226	1.4069	13.705	0	0	0	0
-1.6737	-6.7533	1.3469	13.659	0	0	0	0
-1.6913	-6.6869	1.2922	13.612	0	0	0	0
-1.7088	-6.6313	1.2435	13.575	0	0	0	0
-1.7264	-6.5899	1.2012	13.557	0	0	0	0
-1.7451	-6.5618	1.1661	13.558	0	0	0	0
-1.7659	-6.5446	1.1394	13.568	0	0	0	0
-1.7888	-6.5359	1.1225	13.574	0	0	0	0
-1.8126	-6.533	1.1164	13.56	0	0	0	0
-1.8353	-6.532	1.1206	13.512	0	0	0	0
-1.8548	-6.5279	1.1336	13.426	0	0	0	0
-1.8694	-6.5175	1.1537	13.305	0	0	0	0
-1.878	-6.499	1.1795	13.159	0	0	0	0
-1.8803	-6.4721	1.2097	13.004	0	0	0	0
-1.8775	-6.4379	1.2437	12.848	0	0	0	0
-1.8712	-6.3988	1.2811	12.695	0	0	0	0
-1.8633	-6.3585	1.321	12.544	0	0	0	0
-1.8546	-6.3218	1.3634	12.397	0	0	0	0
-1.845	-6.2951	1.4086	12.256	0	0	0	0
-1.8332	-6.2849	1.4575	12.123	0	0	0	0
-1.8185	-6.295	1.5099	11.996	0	0	0	0
-1.8006	-6.3247	1.5645	11.873	0	0	0	0
-1.7803	-6.3703	1.6193	11.75	0	0	0	0
-1.758	-6.4278	1.6727	11.622	0	0	0	0
-1.7335	-6.4935	1.724	11.486	0	0	0	0
-1.7058	-6.5644	1.7734	11.334	0	0	0	0
-1.6738	-6.6383	1.8211	11.164	0	0	0	0
-1.6362	-6.7153	1.8675	10.973	0	0	0	0
-1.5926	-6.7952	1.9143	10.764	0	0	0	0
-1.5437	-6.8765	1.9645	10.542	0	0	0	0
-1.4917	-6.958	2.0216	10.312	0	0	0	0
-1.4399	-7.0396	2.0885	10.081	0	0	0	0
-1.3918	-7.122	2.167	9.8576	0	0	0	0
-1.3491	-7.205	2.2567	9.6487	0	0	0	0
-1.3115	-7.2872	2.3553	9.4587	0	0	0	0
-1.277	-7.3683	2.4592	9.2877	0	0	0	0
-1.2431	-7.4501	2.5638	9.1324	2.5734	9.1459	0	0
-1.2078	-7.5367	2.6647	8.9884	0	0	0	0
-1.1708	-7.631	2.7587	8.8545	0	0	0	0
-1.1336	-7.7344	2.8444	8.7306	0	0	0	0
-1.098	-7.8459	2.9207	8.6134	0	0	0	0
-1.0658	-7.962	2.9873	8.4953	0	0	0	0
-1.0386	-8.077	3.0445	8.3705	0	0	0	0
-1.0174	-8.1857	3.0938	8.2415	0	0	0	0
-1.0026	-8.2867	3.138	8.1173	0	0	0	0
-0.99405	-8.3831	3.1805	8.0083	0	0	0	0
-0.99107	-8.4815	3.2239	7.9216	0	0	0	0
-0.99299	-8.5886	3.2692	7.8584	0	0	3.2378	7.7328
-0.99899	-8.7094	3.3158	7.8151	0	0	0	0
-1.008	-8.8457	3.3615	7.7844	0	0	0	0
-1.0191	-8.9948	3.4043	7.757	0	0	0	0
-1.0316	-9.1495	3.4436	7.7245	0	0	0	0
-1.045	-9.3013	3.4808	7.6824	0	0	0	0
-1.0595	-9.4431	3.5178	7.6298	0	0	0	0
-1.0753	-9.5705	3.5547	7.5686	0	0	0	0
-1.0919	-9.6816	3.5898	7.503	0	0	0	0
-1.1073	-9.7763	3.6217	7.4387	0	0	0	0
-1.1165	-9.8553	3.6501	7.3805	0	0	0	0
-1.1133	-9.9196	3.6747	7.3296	0	0	0	0
-1.0928	-9.9706	3.6955	7.2828	0	0	0	0
-1.0536	-10.012	3.7138	7.2356	0	0	0	0
-0.9981	-10.05	3.7325	7.1866	0	0	0	0
-0.93142	-10.095	3.7541	7.1372	0	0	0	0
-0.85954	-10.154	3.7808	7.0896	0	0	0	0
-0.78772	-10.231	3.8133	7.0439	0	0	0	0
-0.71874	-10.324	3.8504	6.9995	0	0	0	0
-0.652	-10.43	3.8888	6.9574	0	0	0	0
-0.58433	-10.542	3.9224	6.9208	0	0	0	0
-0.51232	-10.658	3.9434	6.893	0	0	0	0
-0.43446	-10.775	3.9454	6.874	0	0	0	0
-0.35153	-10.894	3.9244	6.8607	0	0	0	0
-0.26507	-11.015	3.879	6.8478	0	0	0	0
-0.17563	-11.136	3.8116	6.8321	0	0	0	0
-0.081678	-11.254	3.7272	6.8157	0	0	0	0
0.020726	-11.368	3.6337	6.8059	0	0	0	0
0.13699	-11.476	3.5392	6.8094	0.076411	-11.398	0	0
0.27128	-11.579	3.4501	6.8277	0	0	0	0
0.42307	-11.674	3.3701	6.8564	0	0	0	0
0.58629	-11.76	3.3005	6.8883	0	0	0	0
0.75262	-11.838	3.2403	6.9168	0	0	0	0
0.91549	-11.91	3.1859	6.9397	0	0	0	0
1.0714	-11.982	3.1322	6.9589	0	0	0	0
1.2198	-12.054	3.0743	6.98	0	0	0	0
1.3623	-12.127	3.0084	7.0111	0	0	0	0
1.5013	-12.198	2.9312	7.0621	0	0	1.4714	-12.172
1.639	-12.268	2.8399	7.1397	0	0	0	0
1.7759	-12.34	2.7338	7.2439	0	0	0	0
1.9119	-12.423	2.6152	7.3663	0	0	0	0
2.0455	-12.525	2.4891	7.491	0	0	0	0
2.1746	-12.65	2.3619	7.5997	0	0	0	0
2.2975	-12.788	2.2412	7.6814	0	0	0	0
2.4138	-12.927	2.1338	7.7358	0	0	0	0
2.5244	-13.057	2.0452	7.771	0	0	0	0
2.6305	-13.169	1.9777	7.7984	0	0	0	0
2.7327	-13.261	1.931	7.8305	0	0	0	0
2.8309	-13.334	1.9022	7.8786	0	0	0	0
2.9245	-13.388	1.8867	7.9522	0	0	0	0
3.0122	-13.427	1.8791	8.0542	0	0	0	0
3.0922	-13.455	1.8739	8.1778	0	0	0	0
3.1631	-13.477	1.8668	8.3078	0	0	0	0
3.2248	-13.498	1.8547	8.4291	0	0	0	0
3.2786	-13.521	1.8362	8.5334	0	0	0	0
3.3262	-13.551	1.8107	8.6174	0	0	0	0
3.3699	-13.586	1.7781	8.68	0	0	0	0
3.4119	-13.628	1.7395	8.7216	0	0	0	0
3.4531	-13.674	1.6978	8.7464	0	0	0	0
3.4926	-13.724	1.6581	8.7616	0	0	0	0
3.5281	-13.773	1.6256	8.7751	0	0	0	0
3.5575	-13.82	1.6055	8.7934	0	0	0	0
3.5794	-13.863	1.6026	8.8197	1.5421	8.6847	0	0
3.5939	-13.904	1.6201	8.8536	0	0	0	0
3.6014	-13.942	1.6588	8.8936	0	0	0	0
3.6023	-13.977	1.7172	8.9401	0	0	0	0
3.5973	-14.007	1.7923	8.9948	0	0	0	0
3.588	-14.029	1.88	9.0566	0	0	0	0
3.5763	-14.041	1.9748	9.1209	0	0	0	0
3.5646	-14.043	2.0702	9.1808	0	0	0	0
3.5543	-14.034	2.1606	9.2302	0	0	0	0
3.5458	-14.015	2.2423	9.2683	0	0	0	0
3.5378	-13.989	2.3147	9.301	0	0	0	0
3.5281	-13.957	2.3805	9.3383	0	0	0	0
3.513	-13.919	2.4438	9.39	0	0	2.4076	9.2706
3.489	-13.875	2.5082	9.4623	0	0	0	0
3.4529	-13.825	2.5752	9.5551	0	0	0	0
3.4024	-13.768	2.6436	9.6634	0	0	0	0
3.337	-13.701	2.7111	9.7807	0	0	0	0
3.2579	-13.628	2.7758	9.8999	0	0	0	0
3.1681	-13.55	2.8353	10.013	0	0	0	0
3.0705	-13.473	2.8855	10.113	0	0	0	0
2.9679	-13.397	2.9229	10.195	0	0	0	0
2.8614	-13.32	2.9476	10.267	0	0	0	0
2.7505	-13.241	2.9644	10.341	0	0	0	0
2.6342	-13.159	2.9799	10.431	0	0	0	0
2.5124	-13.077	2.9991	10.549	0	0	0	0
2.3871	-12.996	3.0233	10.691	0	0	0	0
2.2614	-12.921	3.0505	10.849	0	0	0	0
2.1376	-12.85	3.0772	11.005	0	0	0	0
2.0155	-12.782	3.0992	11.146	0	0	0	0
1.8927	-12.713	3.1119	11.265	0	0	0	0
1.7664	-12.643	3.1105	11.361	0	0	0	0
1.6341	-12.572	3.0909	11.441	0	0	0	0
1.4938	-12.499	3.0517	11.517	0	0	0	0
1.3438	-12.425	2.9951	11.606	0	0	0	0
1.1837	-12.35	2.9264	11.72	0	0	0	0
1.0158	-12.277	2.8513	11.858	0	0	0	0
0.84464	-12.21	2.7751	12.012	0	0	0	0
0.67533	-12.149	2.7021	12.166	0	0	0	0
0.5123	-12.096	2.6353	12.306	0	0	0	0
0.35875	-12.049	2.5764	12.427	0	0	0	0
0.2161	-12	2.5257	12.527	0	0	0	0
0.084278	-11.945	2.4824	12.61	0	0	0	0
-0.037469	-11.879	2.4437	12.677	0	0	0	0
-0.14973	-11.801	2.4045	12.729	0	0	0	0
-0.25273	-11.711	2.3589	12.764	0	0	0	0
-0.34744	-11.612	2.3018	12.786	0	0	0	0
-0.43672	-11.509	2.2308	12.799	0	0	0	0
-0.52452	-11.406	2.1466	12.81	-0.49746	-11.34	0	0
-0.61383	-11.304	2.053	12.82	0	0	0	0
-0.70476	-11.208	1.9554	12.828	0	0	0	0
-0.79415	-11.121	1.8599	12.832	0	0	0	0
-0.87723	-11.051	1.7716	12.829	0	0	0	0
-0.95027	-11.002	1.6939	12.814	0	0	0	0
-1.012	-10.974	1.6276	12.789	0	0	0	0
-1.0634	-10.963	1.5717	12.76	0	0	0	0
-1.1063	-10.959	1.5249	12.732	0	0	0	0
-1.1433	-10.956	1.4856	12.712	0	0	0	0
-1.1768	-10.949	1.4516	12.697	0	0	0	0
-1.2085	-10.934	1.4206	12.686	0	0	0	0
-1.2383	-10.909	1.3909	12.678	0	0	0	0
-1.2645	-10.877	1.3608	12.672	0	0	0	0
-1.2852	-10.839	1.3293	12.669	0	0	0	0
-1.2998	-10.799	1.2962	12.667	0	0	-1.3143	-10.725
-1.3096	-10.763	1.2616	12.667	0	0	0	0
-1.3172	-10.732	1.2258	12.664	0	0	0	0
-1.326	-10.707	1.1896	12.658	0	0	0	0
-1.3398	-10.688	1.1541	12.651	0	0	0	0
-1.3619	-10.673	1.1193	12.643	0	0	0	0
-1.3944	-10.66	1.085	12.635	0	0	0	0
-1.437	-10.645	1.0521	12.627	0	0	0	0
-1.4864	-10.628	1.0228	12.62	0	0	0	0
-1.5364	-10.609	0.99857	12.615	0	0	0	0
-1.5803	-10.591	0.97937	12.611	0	0	0	0
-1.6131	-10.577	0.96353	12.608	0	0	0	0
-1.633	-10.574	0.94934	12.605	0	0	0	0
-1.6408	-10.583	0.93609	12.603	0	0	0	0
-1.6391	-10.608	0.92417	12.601	0	0	0	0
-1.6313	-10.647	0.91434	12.599	0	0	0	0
-1.6209	-10.695	0.90699	12.597	0	0	0	0
-1.6099	-10.748	0.90228	12.597	0	0	0	0
-1.5979	-10.803	0.90033	12.596	0	0	0	0
-1.5831	-10.858	0.9009	12.597	0	0	0	0
-1.5627	-10.91	0.90315	12.598	0	0	0	0
-1.5346	-10.963	0.90602	12.6	0	0	0	0
-1.4978	-11.019	0.90882	12.602	0	0	0	0
-1.4533	-11.084	0.91123	12.604	0	0	0	0
-1.4034	-11.163	0.91311	12.605	0	0	0	0
-1.3517	-11.256	0.9143	12.604	0	0	0	0
-1.3011	-11.355	0.91451	12.601	0	0	0	0
-1.2539	-11.45	0.91318	12.593	0	0	0	0
-1.2103	-11.535	0.90955	12.578	0	0	0	0
-1.1687	-11.605	0.90275	12.556	0	0	0	0
-1.1258	-11.663	0.89214	12.527	0	0	0	0
-1.0781	-11.712	0.87775	12.494	0	0	0	0
-1.0223	-11.758	0.86036	12.463	0	0	0	0
-0.95662	-11.806	0.84055	12.438	0	0	0	0
-0.88192	-11.86	0.81763	12.418	0	0	0	0
-0.8018	-11.923	0.78973	12.403	0.81973	12.369	0	0
-0.72106	-11.991	0.75533	12.392	0	0	0	0
-0.64417	-12.06	0.71509	12.382	0	0	0	0
-0.57457	-12.125	0.67225	12.376	0	0	0	0
-0.51468	-12.183	0.63109	12.373	0	0	0	0
-0.46564	-12.234	0.595	12.373	0	0	0	0
-0.42704	-12.275	0.56607	12.372	0	0	0	0
-0.39755	-12.308	0.54516	12.37	0	0	0	0
-0.37564	-12.332	0.53176	12.367	0	0	0	0
-0.35931	-12.346	0.52402	12.364	0	0	0	0
-0.34579	-12.348	0.51921	12.361	0	0	0	0
-0.33207	-12.34	0.51427	12.359	0	0	0	0
-0.31592	-12.324	0.50638	12.357	0	0	0	0
-0.29677	-12.307	0.49329	12.354	0	0	0	0
-0.2757	-12.296	0.47361	12.35	0	0	0.49909	12.301
-0.25423	-12.299	0.44687	12.345	0	0	0	0
-0.23311	-12.321	0.41328	12.338	0	0	0	0
-0.21257	-12.367	0.37359	12.33	0	0	0	0
-0.19325	-12.435	0.32955	12.322	0	0	0	0
-0.17663	-12.518	0.28428	12.312	0	0	0	0
-0.16473	-12.607	0.24143	12.303	0	0	0	0
-0.15904	-12.69	0.20365	12.294	0	0	0	0
-0.15894	-12.755	0.17173	12.287	0	0	0	0
-0.16049	-12.796	0.14482	12.281	0	0	0	0
-0.15712	-12.81	0.12086	12.277	0	0	0	0
-0.14165	-12.798	0.096589	12.277	0	0	0	0
-0.10827	-12.766	0.068289	12.281	0	0	0	0
-0.053184	-12.719	0.033439	12.29	0	0	0	0
0.025573	-12.667	-0.007605	12.306	0	0	0	0
0.12805	-12.619	-0.051945	12.329	0	0	0	0
0.25178	-12.578	-0.096483	12.359	0	0	0	0
0.39184	-12.55	-0.13961	12.398	0	0	0	0
0.54188	-12.535	-0.1809	12.451	0	0	0	0
0.69508	-12.535	-0.21995	12.522	0	0	0	0
0.84516	-12.551	-0.25561	12.612	0	0	0	0
0.98793	-12.579	-0.28581	12.713	0	0	0	0
1.1218	-12.617	-0.30841	12.814	0	0	0	0
1.2469	-12.664	-0.32214	12.903	0	0	0	0
1.3629	-12.717	-0.32695	12.972	0	0	0	0
1.4684	-12.775	-0.32354	13.018	0	0	0	0
1.5613	-12.833	-0.31282	13.044	0	0	0	0
1.6397	-12.886	-0.29608	13.057	1.675	-12.806	0	0
1.7029	-12.929	-0.27553	13.06	0	0	0	0
1.7515	-12.959	-0.2543	13.06	0	0	0	0
1.7881	-12.974	-0.23519	13.058	0	0	0	0
1.8163	-12.974	-0.21927	13.059	0	0	0	0
1.8395	-12.96	-0.20573	13.065	0	0	0	0
1.8603	-12.937	-0.19276	13.079	0	0	0	0
1.8799	-12.91	-0.17806	13.103	0	0	0	0
1.8986	-12.884	-0.15883	13.138	0	0	1.8778	-12.868
1.916	-12.861	-0.1319	13.181	0	0	0	0
1.9309	-12.847	-0.094732	13.224	0	0	0	0
1.9421	-12.844	-0.04687	13.255	0	0	0	0
1.949	-12.856	0.009014	13.265	0	0	0	0
1.9518	-12.886	0.067886	13.253	0	0	0	0
1.9518	-12.934	0.12455	13.228	0	0	0	0
1.9509	-12.995	0.17546	13.2	0	0	0	0
1.9519	-13.067	0.21913	13.177	0	0	0	0
1.9576	-13.145	0.25585	13.165	0	0	0	0
1.9696	-13.231	0.28709	13.165	0	0	0	0
1.9882	-13.326	0.31508	13.175	0	0	0	0
2.0115	-13.429	0.34277	13.194	0	0	0	0
2.0362	-13.533	0.3738	13.219	0	0	0	0
2.0593	-13.63	0.41201	13.245	0	0	0	0
2.0786	-13.713	0.46027	13.268	0	0	0	0
2.0931	-13.777	0.51931	13.281	0	0	0	0
2.1014	-13.82	0.5874	13.282	0	0	0	0
2.1022	-13.841	0.66091	13.269	0	0	0	0
2.0949	-13.842	0.73531	13.246	0	0	0	0
2.0799	-13.824	0.80636	13.216	0	0	0	0
2.0576	-13.793	0.87079	13.183	0	0	0	0
2.0279	-13.753	0.92634	13.15	0	0	0	0
1.9894	-13.71	0.97197	13.119	0	0	0	0
1.9399	-13.664	1.0082	13.085	0	0	0	0
1.877	-13.617	1.0368	13.049	0	0	0	0
1.7998	-13.568	1.0608	13.009	0	0	0	0
1.7092	-13.514	1.0832	12.963	0	0	0	0
1.6066	-13.46	1.107	12.906	0	0	0	0
1.4939	-13.406	1.134	12.829	0	0	0	0
1.3738	-13.354	1.1647	12.729	0	0	0	0
1.2508	-13.307	1.1983	12.61	0	0	0	0
1.1298	-13.266	1.233	12.48	0	0	0	0
1.016	-13.231	1.2664	12.354	1.2757	12.121	0	0
0.91275	-13.203	1.2955	12.241	0	0	0	0
0.82207	-13.181	1.3178	12.146	0	0	0	0
0.74509	-13.164	1.3319	12.068	0	0	0	0
0.6823	-13.153	1.3377	12.005	0	0	0	0
0.63353	-13.145	1.3358	11.955	0	0	0	0
0.59779	-13.139	1.328	11.916	0	0	0	0
0.57298	-13.133	1.3168	11.887	0	0	0	0
0.55579	-13.126	1.306	11.866	0	0	0	0
0.5425	-13.119	1.3003	11.851	0	0	0	0
0.53005	-13.11	1.3031	11.836	0	0	0	0
0.51669	-13.104	1.3166	11.816	0	0	0	0
0.50191	-13.105	1.34	11.787	0	0	0	0
0.48627	-13.12	1.3701	11.748	0	0	1.3859	11.817
0.4714	-13.155	1.4011	11.703	0	0	0	0
0.45992	-13.21	1.427	11.66	0	0	0	0
0.4548	-13.281	1.4428	11.629	0	0	0	0
0.45813	-13.36	1.446	11.613	0	0	0	0
0.46988	-13.434	1.4361	11.615	0	0	0	0
0.48739	-13.491	1.4149	11.629	0	0	0	0
0.50555	-13.527	1.3853	11.646	0	0	0	0
0.51752	-13.542	1.3516	11.656	0	0	0	0
0.51609	-13.541	1.3192	11.649	0	0	0	0
0.49488	-13.531	1.2937	11.621	0	0	0	0
0.44922	-13.514	1.2791	11.568	0	0	0	0
0.37694	-13.496	1.2769	11.495	0	0	0	0
0.2794	-13.479	1.2848	11.413	0	0	0	0
0.16183	-13.466	1.2984	11.338	0	0	0	0
0.031893	-13.462	1.3133	11.279	0	0	0	0
-0.10322	-13.468	1.3263	11.239	0	0	0	0
-0.23902	-13.486	1.336	11.217	0	0	0	0
-0.37471	-13.518	1.3424	11.206	0	0	0	0
-0.51217	-13.562	1.3461	11.202	0	0	0	0
-0.65361	-13.617	1.3479	11.202	0	0	0	0
-0.79936	-13.68	1.3484	11.204	0	0	0	0
-0.94782	-13.748	1.348	11.206	0	0	0	0
-1.0976	-13.815	1.3465	11.209	0	0	0	0
-1.2491	-13.881	1.3435	11.216	0	0	0	0
-1.4039	-13.941	1.3384	11.23	0	0	0	0
-1.5641	-13.996	1.3307	11.252	-1.5324	-14.043	0	0
-1.7314	-14.046	1.3202	11.286	0	0	0	0
-1.9058	-14.096	1.3078	11.332	0	0	0	0
-2.0839	-14.149	1.2961	11.388	0	0	0	0
-2.2615	-14.206	1.288	11.451	0	0	0	0
-2.4355	-14.27	1.2852	11.517	0	0	0	0
-2.6046	-14.34	1.2873	11.58	0	0	0	0
-2.7681	-14.414	1.2923	11.634	0	0	0	0
-2.9247	-14.486	1.2979	11.678	0	0	0	0
-3.0723	-14.552	1.3022	11.714	0	0	0	0
-3.2085	-14.61	1.3034	11.746	0	0	0	0
-3.3322	-14.658	1.2998	11.775	0	0	0	0
-3.4441	-14.697	1.2895	11.801	0	0	-3.4596	-14.667
-3.5467	-14.727	1.2715	11.821	0	0	0	0
-3.6437	-14.749	1.2463	11.829	0	0	0	0
-3.7379	-14.764	1.2161	11.826	0	0	0	0
-3.8292	-14.774	1.1832	11.811	0	0	0	0
-3.9146	-14.782	1.1498	11.786	0	0	0	0
-3.9915	-14.791	1.1178	11.752	0	0	0	0
-4.0589	-14.804	1.0893	11.716	0	0	0	0
-4.1174	-14.82	1.0657	11.685	0	0	0	0
-4.1686	-14.837	1.0468	11.663	0	0	0	0
-4.2138	-14.853	1.0299	11.653	0	0	0	0
-4.2542	-14.866	1.0108	11.654	0	0	0	0
-4.2903	-14.875	0.98564	11.666	0	0	0	0
-4.3222	-14.881	0.95158	11.685	0	0	0	0
-4.3505	-14.885	0.90809	11.707	0	0	0	0
-4.377	-14.889	0.85632	11.725	0	0	0	0
-4.4045	-14.891	0.79852	11.737	0	0	0	0
-4.4357	-14.891	0.73782	11.743	0	0	0	0
-4.4721	-14.887	0.67793	11.742	0	0	0	0
-4.5133	-14.877	0.62252	11.738	0	0	0	0
-4.5567	-14.862	0.57486	11.733	0	0	0	0
-4.5977	-14.842	0.53711	11.726	0	0	0	0
-4.631	-14.823	0.50914	11.716	0	0	0	0
-4.6518	-14.804	0.48876	11.701	0	0	0	0
-4.6564	-14.786	0.47312	11.677	0	0	0	0
-4.6425	-14.766	0.45952	11.642	0	0	0	0
-4.6097	-14.738	0.4453	11.593	0	0	0	0
-4.5599	-14.699	0.42776	11.529	0	0	0	0
-4.4974	-14.647	0.40456	11.449	0	0	0	0
-4.4276	-14.578	0.37464	11.353	0	0	0	0
-4.3567	-14.493	0.33919	11.246	0	0	0	0
-4.2904	-14.391	0.30162	11.134	0	0	0	0
-4.2318	-14.277	0.26677	11.021	0	0	0	0
-4.1808	-14.157	0.23923	10.902	0	0	0	0
-4.1343	-14.039	0.22165	10.774	0	0	0	0
-4.0878	-13.931	0.21427	10.632	0	0	0	0
-4.0373	-13.837	0.21584	10.476	0	0	0	0
-3.9801	-13.758	0.22441	10.306	0	0	0	0
-3.9154	-13.692	0.23752	10.128	0	0	0	0
-3.8445	-13.633	0.25217	9.949	0	0	0	0
-3.7713	-13.575	0.26517	9.7714	0	0	0	0
-3.7006	-13.514	0.27403	9.6008	0.29339	9.7775	0	0
-3.6361	-13.454	0.2777	9.449	0	0	0	0
-3.5787	-13.398	0.27669	9.3295	0	0	0	0
-3.5262	-13.349	0.27236	9.2472	0	0	0	0
-3.4742	-13.308	0.26593	9.1964	0	0	0	0
-3.4178	-13.275	0.2579	9.1667	0	0	0	0
-3.3531	-13.248	0.24837	9.1479	0	0	0	0
-3.2773	-13.225	0.23759	9.1332	0	0	0	0
-3.1879	-13.207	0.22647	9.1196	0	0	0	0
-3.0833	-13.195	0.21612	9.1062	0	0	0.19986	9.0123
-2.9633	-13.194	0.20694	9.0912	0	0	0	0
-2.8303	-13.21	0.19814	9.0694	0	0	0	0
-2.6889	-13.242	0.18827	9.0332	0	0	0	0
-2.5458	-13.286	0.17587	8.9744	0	0	0	0
-2.4072	-13.335	0.1603	8.8874	0	0	0	0
-2.277	-13.378	0.14225	8.774	0	0	0	0
-2.1564	-13.411	0.12387	8.647	0	0	0	0
-2.0455	-13.429	0.10786	8.5267	0	0	0	0
-1.9435	-13.433	0.095986	8.4297	0	0	0	0
-1.8489	-13.424	0.088562	8.362	0	0	0	0
-1.7581	-13.403	0.08493	8.321	0	0	0	0
-1.6648	-13.374	0.084107	8.3003	0	0	0	0
-1.562	-13.344	0.085104	8.2928	0	0	0	0
-1.4436	-13.315	0.087029	8.2927	0	0	0	0
-1.3065	-13.292	0.089046	8.2967	0	0	0	0
-1.1522	-13.277	0.090255	8.3037	0	0	0	0
-0.98622	-13.271	0.089568	8.3148	0	0	0	0
-0.81626	-13.276	0.085658	8.3325	0	0	0	0
-0.64977	-13.294	0.077065	8.3598	0	0	0	0
-0.49256	-13.323	0.062561	8.3988	0	0	0	0
-0.3472	-13.361	0.041753	8.4491	0	0	0	0
-0.21168	-13.4	0.015745	8.5081	0	0	0	0
-0.079177	-13.434	-0.012571	8.5735	0	0	0	0
0.062119	-13.459	-0.03934	8.646	0	0	0	0
0.2298	-13.468	-0.061486	8.7259	0	0	0	0
0.4463	-13.45	-0.077901	8.8098	0	0	0	0
0.73564	-13.388	-0.089241	8.8893	0	0	0	0
1.1183	-13.265	-0.096766	8.9546	0	0	0	0
1.6016	-13.067	-0.10137	8.9992	0	0	0	0
2.1628	-12.8	-0.10354	9.0223	0	0	0	0
2.7373	-12.495	-0.10366	9.0261	3.955	-11.777	0	0
3.2412	-12.2	-0.10201	9.0126	0	0	3.9523	-11.755
