## Supplementary material for "How to control unpredictable others in court-net sports": International match data: n7_7_11.txt

-0.88132	12.972	2.5864	-11.809	0	0	-0.87202	12.873
-0.87584	12.903	2.6086	-11.792	0	0	0	0
-0.87969	12.85	2.635	-11.793	0	0	0	0
-0.8942	12.81	2.6644	-11.818	0	0	0	0
-0.91853	12.773	2.6952	-11.866	0	0	0	0
-0.95021	12.727	2.7258	-11.932	0	0	0	0
-0.98635	12.658	2.7544	-12.005	0	0	0	0
-1.0245	12.553	2.7787	-12.071	0	0	0	0
-1.0625	12.408	2.7959	-12.117	0	0	0	0
-1.0984	12.229	2.8028	-12.139	0	0	0	0
-1.13	12.036	2.7956	-12.138	0	0	0	0
-1.1545	11.857	2.7696	-12.122	0	0	0	0
-1.1695	11.71	2.7211	-12.099	0	0	0	0
-1.1728	11.605	2.6489	-12.077	0	0	0	0
-1.1631	11.539	2.5555	-12.059	0	0	0	0
-1.1404	11.505	2.446	-12.049	0	0	0	0
-1.1068	11.495	2.3271	-12.048	0	0	0	0
-1.0665	11.499	2.207	-12.06	0	0	0	0
-1.0242	11.508	2.0934	-12.083	0	0	0	0
-0.98332	11.515	1.9931	-12.115	0	0	0	0
-0.94578	11.52	1.91	-12.148	0	0	0	0
-0.91345	11.524	1.8454	-12.179	0	0	0	0
-0.88817	11.534	1.7975	-12.204	1.8028	-12.199	0	0
-0.87056	11.552	1.7636	-12.221	0	0	0	0
-0.85932	11.579	1.741	-12.231	0	0	0	0
-0.8516	11.614	1.7274	-12.234	0	0	0	0
-0.84371	11.661	1.7211	-12.23	0	0	0	0
-0.83177	11.72	1.7203	-12.219	0	0	0	0
-0.81251	11.789	1.7237	-12.203	0	0	0	0
-0.78435	11.863	1.7299	-12.183	0	0	1.7178	-12.135
-0.7481	11.937	1.7376	-12.162	0	0	0	0
-0.70646	12.015	1.7455	-12.141	0	0	0	0
-0.6622	12.102	1.7521	-12.122	0	0	0	0
-0.61679	12.203	1.757	-12.108	0	0	0	0
-0.57073	12.313	1.76	-12.098	0	0	0	0
-0.52438	12.423	1.7616	-12.092	0	0	0	0
-0.47842	12.518	1.7624	-12.09	0	0	0	0
-0.43356	12.584	1.7627	-12.092	0	0	0	0
-0.39045	12.617	1.7631	-12.098	0	0	0	0
-0.34989	12.618	1.764	-12.112	0	0	0	0
-0.31351	12.594	1.7655	-12.135	0	0	0	0
-0.28407	12.557	1.7674	-12.168	0	0	0	0
-0.26459	12.515	1.7693	-12.209	0	0	0	0
-0.25692	12.478	1.7699	-12.254	0	0	0	0
-0.26162	12.453	1.7663	-12.299	0	0	0	0
-0.27908	12.441	1.7546	-12.341	0	0	0	0
-0.31041	12.441	1.7297	-12.376	0	0	0	0
-0.35758	12.446	1.6872	-12.403	0	0	0	0
-0.42254	12.456	1.6246	-12.421	0	0	0	0
-0.50573	12.472	1.5418	-12.429	0	0	0	0
-0.60518	12.499	1.441	-12.425	0	0	0	0
-0.71716	12.531	1.3267	-12.413	0	0	0	0
-0.83722	12.562	1.205	-12.398	0	0	0	0
-0.96084	12.581	1.0824	-12.383	0	0	0	0
-1.0835	12.581	0.96462	-12.374	0	0	0	0
-1.2005	12.555	0.8561	-12.37	0	0	0	0
-1.3072	12.498	0.75948	-12.371	0	0	0	0
-1.4009	12.416	0.67591	-12.373	0	0	0	0
-1.481	12.319	0.60601	-12.374	-1.51	12.095	0	0
-1.5487	12.222	0.55037	-12.374	0	0	0	0
-1.6063	12.136	0.50903	-12.372	0	0	0	0
-1.6566	12.062	0.48073	-12.37	0	0	0	0
-1.702	12.003	0.46309	-12.368	0	0	0	0
-1.7444	11.96	0.4532	-12.366	0	0	0	0
-1.7846	11.931	0.44816	-12.364	0	0	0	0
-1.8228	11.914	0.44544	-12.363	0	0	0	0
-1.8602	11.905	0.44313	-12.364	0	0	0	0
-1.8981	11.9	0.43994	-12.369	0	0	0	0
-1.9384	11.893	0.43504	-12.379	0	0	0	0
-1.9826	11.881	0.42811	-12.397	0	0	0	0
-2.031	11.861	0.41941	-12.424	0	0	-2.0194	11.827
-2.0822	11.83	0.40973	-12.46	0	0	0	0
-2.1341	11.786	0.40038	-12.505	0	0	0	0
-2.1851	11.731	0.39298	-12.557	0	0	0	0
-2.2345	11.668	0.38879	-12.611	0	0	0	0
-2.282	11.602	0.38818	-12.662	0	0	0	0
-2.3278	11.535	0.39037	-12.703	0	0	0	0
-2.3722	11.475	0.39339	-12.732	0	0	0	0
-2.4159	11.425	0.3941	-12.75	0	0	0	0
-2.4599	11.388	0.38805	-12.757	0	0	0	0
-2.5041	11.361	0.36962	-12.757	0	0	0	0
-2.5469	11.338	0.33275	-12.752	0	0	0	0
-2.5857	11.311	0.27236	-12.745	0	0	0	0
-2.6173	11.275	0.18615	-12.739	0	0	0	0
-2.638	11.239	0.075939	-12.736	0	0	0	0
-2.6433	11.212	-0.052328	-12.739	0	0	0	0
-2.6293	11.206	-0.18984	-12.747	0	0	0	0
-2.5939	11.22	-0.32732	-12.76	0	0	0	0
-2.5369	11.252	-0.45747	-12.777	0	0	0	0
-2.4599	11.291	-0.5761	-12.797	0	0	0	0
-2.3673	11.331	-0.68195	-12.822	0	0	0	0
-2.265	11.37	-0.77639	-12.852	0	0	0	0
-2.1594	11.411	-0.86329	-12.888	0	0	0	0
-2.0558	11.457	-0.94816	-12.924	0	0	0	0
-1.9562	11.514	-1.0369	-12.957	0	0	0	0
-1.8589	11.585	-1.1339	-12.983	0	0	0	0
-1.7588	11.667	-1.2408	-12.998	0	0	0	0
-1.6516	11.751	-1.3566	-13.002	0	0	0	0
-1.5367	11.829	-1.479	-12.994	0	0	0	0
-1.4179	11.893	-1.6061	-12.974	0	0	0	0
-1.3011	11.936	-1.736	-12.946	0	0	0	0
-1.1903	11.962	-1.8664	-12.913	0	0	0	0
-1.0873	11.98	-1.9932	-12.878	0	0	0	0
-0.99211	12	-2.1107	-12.843	-2.1637	-12.815	0	0
-0.90377	12.028	-2.2136	-12.809	0	0	0	0
-0.82139	12.067	-2.2992	-12.779	0	0	0	0
-0.74363	12.119	-2.3679	-12.755	0	0	0	0
-0.66846	12.189	-2.4228	-12.739	0	0	0	0
-0.59419	12.28	-2.4675	-12.732	0	0	0	0
-0.52138	12.391	-2.5052	-12.73	0	0	0	0
-0.45299	12.513	-2.538	-12.731	0	0	0	0
-0.39217	12.635	-2.568	-12.733	0	0	0	0
-0.34056	12.743	-2.5975	-12.733	0	0	0	0
-0.29841	12.83	-2.6294	-12.728	0	0	0	0
-0.26517	12.894	-2.6656	-12.717	0	0	0	0
-0.23942	12.946	-2.706	-12.7	0	0	0	0
-0.21899	12.993	-2.7484	-12.677	0	0	-2.7585	-12.663
-0.20135	13.038	-2.7895	-12.651	0	0	0	0
-0.18398	13.084	-2.8258	-12.625	0	0	0	0
-0.16513	13.131	-2.8537	-12.602	0	0	0	0
-0.1446	13.179	-2.8699	-12.581	0	0	0	0
-0.12351	13.228	-2.8726	-12.559	0	0	0	0
-0.10316	13.277	-2.8622	-12.536	0	0	0	0
-0.084423	13.326	-2.8413	-12.511	0	0	0	0
-0.067976	13.375	-2.8136	-12.484	0	0	0	0
-0.054584	13.422	-2.7827	-12.463	0	0	0	0
-0.045237	13.464	-2.7525	-12.45	0	0	0	0
-0.041038	13.505	-2.7266	-12.444	0	0	0	0
-0.042697	13.548	-2.7072	-12.444	0	0	0	0
-0.050679	13.598	-2.6948	-12.445	0	0	0	0
-0.066411	13.649	-2.6875	-12.446	0	0	0	0
-0.093005	13.692	-2.6812	-12.444	0	0	0	0
-0.13449	13.721	-2.6711	-12.437	0	0	0	0
-0.19395	13.733	-2.6514	-12.426	0	0	0	0
-0.27169	13.73	-2.6168	-12.411	0	0	0	0
-0.36495	13.718	-2.5642	-12.396	0	0	0	0
-0.46948	13.702	-2.4937	-12.386	0	0	0	0
-0.58153	13.69	-2.4089	-12.389	0	0	0	0
-0.69873	13.686	-2.3154	-12.407	0	0	0	0
-0.82028	13.695	-2.2188	-12.441	0	0	0	0
-0.94693	13.718	-2.1241	-12.485	0	0	0	0
-1.0808	13.749	-2.0347	-12.532	0	0	0	0
-1.224	13.781	-1.9525	-12.573	0	0	0	0
-1.3768	13.806	-1.8785	-12.603	0	0	0	0
-1.5363	13.822	-1.813	-12.622	0	0	0	0
-1.6974	13.833	-1.7548	-12.633	0	0	0	0
-1.8558	13.843	-1.7019	-12.637	-1.9076	13.734	0	0
-2.0101	13.856	-1.6516	-12.637	0	0	0	0
-2.1603	13.873	-1.6013	-12.631	0	0	0	0
-2.3057	13.896	-1.5489	-12.619	0	0	0	0
-2.4441	13.925	-1.4941	-12.6	0	0	0	0
-2.573	13.96	-1.4383	-12.575	0	0	-2.5862	13.956
-2.6911	14.001	-1.3827	-12.544	0	0	0	0
-2.7986	14.049	-1.3268	-12.511	0	0	0	0
-2.8971	14.101	-1.2694	-12.479	0	0	0	0
-2.9877	14.15	-1.2091	-12.456	0	0	0	0
-3.0707	14.194	-1.1457	-12.449	0	0	0	0
-3.1451	14.231	-1.0802	-12.465	0	0	0	0
-3.2097	14.263	-1.0154	-12.503	0	0	0	0
-3.2638	14.287	-0.95515	-12.554	0	0	0	0
-3.3081	14.298	-0.90315	-12.605	0	0	0	0
-3.3452	14.298	-0.86138	-12.647	0	0	0	0
-3.3787	14.29	-0.8301	-12.67	0	0	0	0
-3.4122	14.284	-0.80875	-12.671	0	0	0	0
-3.4479	14.284	-0.79679	-12.647	0	0	0	0
-3.4856	14.292	-0.79385	-12.603	0	0	0	0
-3.5229	14.303	-0.79969	-12.544	0	0	0	0
-3.5576	14.314	-0.81412	-12.479	0	0	0	0
-3.59	14.325	-0.83732	-12.417	0	0	0	0
-3.6222	14.338	-0.87017	-12.362	0	0	0	0
-3.6566	14.353	-0.91378	-12.316	0	0	0	0
-3.6933	14.373	-0.96812	-12.274	0	0	0	0
-3.7285	14.398	-1.0311	-12.234	0	0	0	0
-3.7553	14.423	-1.0988	-12.194	0	0	0	0
-3.7666	14.444	-1.1669	-12.158	0	0	0	0
-3.7572	14.453	-1.2328	-12.13	0	0	0	0
-3.7255	14.448	-1.2968	-12.11	0	0	0	0
-3.6726	14.427	-1.362	-12.096	0	0	0	0
-3.6017	14.394	-1.433	-12.087	0	0	0	0
-3.5172	14.356	-1.5143	-12.078	0	0	0	0
-3.4236	14.32	-1.6099	-12.066	0	0	0	0
-3.3247	14.29	-1.7218	-12.051	0	0	0	0
-3.222	14.261	-1.8486	-12.033	0	0	0	0
-3.1144	14.225	-1.9856	-12.012	0	0	0	0
-3.0002	14.182	-2.1258	-11.989	0	0	0	0
-2.8786	14.138	-2.2618	-11.967	0	0	0	0
-2.7516	14.1	-2.3879	-11.946	0	0	0	0
-2.6228	14.073	-2.502	-11.927	0	0	0	0
-2.4957	14.062	-2.6065	-11.906	0	0	0	0
-2.3706	14.068	-2.706	-11.876	0	0	0	0
-2.2461	14.089	-2.8056	-11.831	0	0	0	0
-2.1199	14.115	-2.909	-11.77	0	0	0	0
-1.9894	14.136	-3.0182	-11.694	0	0	0	0
-1.8522	14.143	-3.1332	-11.61	0	0	0	0
-1.7074	14.138	-3.2507	-11.524	0	0	0	0
-1.5557	14.129	-3.366	-11.442	0	0	0	0
-1.4001	14.116	-3.4733	-11.365	0	0	0	0
-1.2447	14.1	-3.5677	-11.291	-3.6431	-11.223	0	0
-1.0942	14.077	-3.646	-11.22	0	0	0	0
-0.95378	14.053	-3.7083	-11.152	0	0	0	0
-0.82824	14.029	-3.7569	-11.087	0	0	0	0
-0.72102	14.004	-3.795	-11.027	0	0	0	0
-0.63401	13.974	-3.826	-10.972	0	0	0	0
-0.56756	13.933	-3.8542	-10.924	0	0	0	0
-0.52035	13.882	-3.8836	-10.881	0	0	0	0
-0.48953	13.825	-3.9174	-10.841	0	0	0	0
-0.47071	13.774	-3.9577	-10.803	0	0	0	0
-0.45818	13.737	-4.0053	-10.767	0	0	0	0
-0.44587	13.718	-4.0603	-10.735	0	0	0	0
-0.42871	13.719	-4.1219	-10.71	0	0	0	0
-0.40352	13.737	-4.1881	-10.696	0	0	0	0
-0.36978	13.768	-4.2563	-10.689	0	0	0	0
-0.32985	13.807	-4.3241	-10.684	0	0	-4.315	-10.667
-0.28781	13.848	-4.3889	-10.673	0	0	0	0
-0.2476	13.889	-4.4482	-10.649	0	0	0	0
-0.2119	13.929	-4.4986	-10.609	0	0	0	0
-0.18209	13.975	-4.5364	-10.557	0	0	0	0
-0.15856	14.029	-4.5575	-10.496	0	0	0	0
-0.14093	14.092	-4.5586	-10.435	0	0	0	0
-0.12839	14.157	-4.5386	-10.381	0	0	0	0
-0.11985	14.215	-4.4992	-10.34	0	0	0	0
-0.11408	14.261	-4.4435	-10.314	0	0	0	0
-0.11001	14.291	-4.3756	-10.304	0	0	0	0
-0.10719	14.308	-4.2997	-10.309	0	0	0	0
-0.10606	14.316	-4.2203	-10.325	0	0	0	0
-0.10821	14.317	-4.1414	-10.35	0	0	0	0
-0.11639	14.313	-4.0666	-10.378	0	0	0	0
-0.13423	14.304	-3.9986	-10.406	0	0	0	0
-0.16544	14.288	-3.9391	-10.428	0	0	0	0
-0.21277	14.266	-3.8881	-10.442	0	0	0	0
-0.27739	14.236	-3.843	-10.448	0	0	0	0
-0.35876	14.2	-3.7989	-10.449	0	0	0	0
-0.45423	14.162	-3.7492	-10.45	0	0	0	0
-0.559	14.129	-3.6877	-10.458	0	0	0	0
-0.66745	14.111	-3.6102	-10.478	0	0	0	0
-0.77553	14.112	-3.5153	-10.512	0	0	0	0
-0.88248	14.135	-3.4042	-10.561	0	0	0	0
-0.99049	14.18	-3.2804	-10.621	0	0	0	0
-1.103	14.248	-3.1493	-10.689	0	0	0	0
-1.2227	14.332	-3.017	-10.761	0	0	0	0
-1.3494	14.42	-2.8893	-10.833	0	0	0	0
-1.4787	14.492	-2.7704	-10.903	0	0	0	0
-1.6027	14.537	-2.6614	-10.968	0	0	0	0
-1.7129	14.555	-2.5607	-11.028	0	0	0	0
-1.804	14.56	-2.4652	-11.085	0	0	0	0
-1.8756	14.564	-2.3715	-11.141	-1.9025	14.428	0	0
-1.9316	14.578	-2.2768	-11.199	0	0	0	0
-1.978	14.605	-2.1785	-11.258	0	0	0	0
-2.0202	14.642	-2.0754	-11.315	0	0	0	0
-2.062	14.681	-1.9669	-11.369	0	0	0	0
-2.1056	14.714	-1.853	-11.422	0	0	0	0
-2.1529	14.74	-1.7341	-11.48	0	0	-2.1386	14.749
-2.2053	14.763	-1.6112	-11.55	0	0	0	0
-2.2635	14.791	-1.4858	-11.636	0	0	0	0
-2.3272	14.826	-1.3597	-11.734	0	0	0	0
-2.3956	14.868	-1.2359	-11.839	0	0	0	0
-2.4671	14.91	-1.1182	-11.939	0	0	0	0
-2.5385	14.944	-1.0111	-12.025	0	0	0	0
-2.6063	14.963	-0.91775	-12.093	0	0	0	0
-2.6686	14.966	-0.83953	-12.141	0	0	0	0
-2.7248	14.961	-0.77671	-12.173	0	0	0	0
-2.7748	14.96	-0.72876	-12.19	0	0	0	0
-2.818	14.972	-0.69392	-12.199	0	0	0	0
-2.8536	15.001	-0.66876	-12.205	0	0	0	0
-2.8811	15.043	-0.64885	-12.214	0	0	0	0
-2.9007	15.096	-0.62994	-12.231	0	0	0	0
-2.9126	15.152	-0.60919	-12.259	0	0	0	0
-2.9168	15.206	-0.58594	-12.297	0	0	0	0
-2.9122	15.249	-0.56193	-12.341	0	0	0	0
-2.8973	15.277	-0.54045	-12.386	0	0	0	0
-2.871	15.284	-0.52485	-12.426	0	0	0	0
-2.8335	15.273	-0.51811	-12.453	0	0	0	0
-2.7863	15.249	-0.52351	-12.463	0	0	0	0
-2.7312	15.218	-0.54464	-12.454	0	0	0	0
-2.6706	15.187	-0.5841	-12.426	0	0	0	0
-2.6066	15.158	-0.64214	-12.388	0	0	0	0
-2.5393	15.131	-0.71565	-12.348	0	0	0	0
-2.4666	15.101	-0.79808	-12.315	0	0	0	0
-2.3863	15.061	-0.88114	-12.294	0	0	0	0
-2.2978	15.003	-0.95731	-12.287	0	0	0	0
-2.2039	14.926	-1.0218	-12.293	0	0	0	0
-2.1089	14.834	-1.0724	-12.31	0	0	0	0
-2.016	14.733	-1.1088	-12.335	0	0	0	0
-1.9254	14.633	-1.132	-12.362	0	0	0	0
-1.8361	14.54	-1.1441	-12.386	-1.1379	-12.347	0	0
-1.747	14.457	-1.1487	-12.403	0	0	0	0
-1.6578	14.386	-1.149	-12.414	0	0	0	0
-1.5682	14.321	-1.1482	-12.418	0	0	0	0
-1.4775	14.258	-1.1489	-12.416	0	0	0	0
-1.3838	14.195	-1.1532	-12.409	0	0	0	0
-1.2846	14.133	-1.1625	-12.398	0	0	0	0
-1.1769	14.08	-1.1771	-12.385	0	0	-1.138	-12.361
-1.0584	14.04	-1.1959	-12.372	0	0	0	0
-0.92942	14.018	-1.2164	-12.365	0	0	0	0
-0.79286	14.016	-1.2358	-12.369	0	0	0	0
-0.65394	14.026	-1.2521	-12.386	0	0	0	0
-0.51833	14.033	-1.2647	-12.415	0	0	0	0
-0.39064	14.026	-1.274	-12.453	0	0	0	0
-0.27404	14.006	-1.281	-12.497	0	0	0	0
-0.17052	13.978	-1.2871	-12.542	0	0	0	0
-0.080938	13.951	-1.2933	-12.585	0	0	0	0
-0.004521	13.933	-1.3003	-12.622	0	0	0	0
0.061891	13.921	-1.3087	-12.655	0	0	0	0
0.12411	13.906	-1.3191	-12.685	0	0	0	0
0.18971	13.883	-1.3321	-12.714	0	0	0	0
0.26586	13.851	-1.3477	-12.743	0	0	0	0
0.35709	13.815	-1.366	-12.774	0	0	0	0
0.4644	13.787	-1.3865	-12.803	0	0	0	0
0.58588	13.775	-1.408	-12.829	0	0	0	0
0.71727	13.781	-1.4282	-12.849	0	0	0	0
0.85231	13.805	-1.4452	-12.863	0	0	0	0
0.98409	13.842	-1.4575	-12.873	0	0	0	0
1.1075	13.885	-1.4645	-12.882	0	0	0	0
1.2208	13.925	-1.4666	-12.893	0	0	0	0
1.3259	13.955	-1.4641	-12.908	0	0	0	0
1.4256	13.973	-1.4579	-12.926	0	0	0	0
1.5221	13.979	-1.4492	-12.944	0	0	0	0
1.6158	13.981	-1.4393	-12.958	1.6354	13.906	0	0
1.7067	13.984	-1.4295	-12.964	0	0	0	0
1.7956	13.988	-1.4201	-12.958	0	0	0	0
1.8841	13.993	-1.4116	-12.94	0	0	0	0
1.9732	13.996	-1.4037	-12.912	0	0	0	0
2.0627	13.992	-1.3962	-12.875	0	0	0	0
2.1506	13.977	-1.3889	-12.835	0	0	0	0
2.2342	13.949	-1.3814	-12.795	0	0	0	0
2.3111	13.91	-1.3737	-12.759	0	0	0	0
2.3796	13.866	-1.3651	-12.729	0	0	0	0
2.439	13.826	-1.3556	-12.703	0	0	0	0
2.4898	13.796	-1.345	-12.678	0	0	0	0
2.5344	13.782	-1.3336	-12.655	0	0	0	0
2.5769	13.785	-1.3217	-12.631	0	0	0	0
2.6219	13.806	-1.3104	-12.608	0	0	2.5998	13.746
2.6736	13.84	-1.301	-12.588	0	0	0	0
2.734	13.883	-1.2944	-12.574	0	0	0	0
2.8025	13.928	-1.2906	-12.564	0	0	0	0
2.8764	13.971	-1.2896	-12.558	0	0	0	0
2.951	14.011	-1.2911	-12.552	0	0	0	0
3.0212	14.049	-1.2948	-12.545	0	0	0	0
3.0816	14.088	-1.3007	-12.537	0	0	0	0
3.1282	14.125	-1.3089	-12.526	0	0	0	0
3.1594	14.159	-1.3198	-12.515	0	0	0	0
3.1761	14.184	-1.3335	-12.504	0	0	0	0
3.1801	14.199	-1.3506	-12.492	0	0	0	0
3.1735	14.203	-1.373	-12.479	0	0	0	0
3.1572	14.198	-1.403	-12.463	0	0	0	0
3.1317	14.191	-1.4431	-12.442	0	0	0	0
3.098	14.189	-1.494	-12.412	0	0	0	0
3.0578	14.195	-1.5553	-12.372	0	0	0	0
3.014	14.215	-1.625	-12.322	0	0	0	0
2.9705	14.246	-1.6989	-12.266	0	0	0	0
2.9318	14.286	-1.772	-12.209	0	0	0	0
2.9012	14.329	-1.8389	-12.154	0	0	0	0
2.8803	14.365	-1.8962	-12.104	0	0	0	0
2.869	14.385	-1.943	-12.056	0	0	0	0
2.8654	14.389	-1.9794	-12.01	0	0	0	0
2.8657	14.382	-2.0066	-11.964	0	0	0	0
2.8625	14.37	-2.0256	-11.918	0	0	0	0
2.8471	14.357	-2.0367	-11.872	0	0	0	0
2.8117	14.346	-2.0399	-11.824	0	0	0	0
2.7523	14.339	-2.0351	-11.769	0	0	0	0
2.6695	14.336	-2.0222	-11.706	0	0	0	0
2.5688	14.341	-2.002	-11.633	0	0	0	0
2.4586	14.351	-1.9768	-11.548	0	0	0	0
2.3459	14.362	-1.9493	-11.447	0	0	0	0
2.2344	14.368	-1.9214	-11.33	0	0	0	0
2.125	14.36	-1.8925	-11.196	0	0	0	0
2.0187	14.334	-1.8604	-11.049	0	0	0	0
1.9174	14.287	-1.822	-10.894	-1.8372	-10.869	0	0
1.8237	14.221	-1.774	-10.736	0	0	0	0
1.7397	14.14	-1.7145	-10.58	0	0	0	0
1.6662	14.051	-1.644	-10.432	0	0	0	0
1.6019	13.963	-1.5655	-10.298	0	0	0	0
1.543	13.877	-1.484	-10.182	0	0	0	0
1.4859	13.795	-1.4048	-10.083	0	0	0	0
1.4287	13.72	-1.3329	-9.9983	0	0	0	0
1.3728	13.653	-1.2716	-9.9241	0	0	0	0
1.3214	13.598	-1.2229	-9.8576	0	0	0	0
1.2777	13.554	-1.1866	-9.7947	0	0	0	0
1.2435	13.515	-1.1609	-9.7307	0	0	-1.1573	-9.6903
1.2188	13.475	-1.1432	-9.6617	0	0	0	0
1.2021	13.426	-1.1309	-9.5849	0	0	0	0
1.1916	13.364	-1.1219	-9.5008	0	0	0	0
1.1857	13.285	-1.1151	-9.4155	0	0	0	0
1.1827	13.188	-1.1087	-9.3391	0	0	0	0
1.1813	13.075	-1.1006	-9.2788	0	0	0	0
1.1805	12.956	-1.0886	-9.2354	0	0	0	0
1.1796	12.845	-1.071	-9.2043	0	0	0	0
1.1789	12.755	-1.0474	-9.1784	0	0	0	0
1.1788	12.694	-1.019	-9.1503	0	0	0	0
1.1809	12.659	-0.98765	-9.1138	0	0	0	0
1.1869	12.644	-0.95418	-9.0654	0	0	0	0
1.1992	12.643	-0.91866	-9.0061	0	0	0	0
1.2198	12.647	-0.8809	-8.9415	0	0	0	0
1.2497	12.652	-0.84091	-8.8785	0	0	0	0
1.2874	12.649	-0.79895	-8.8226	0	0	0	0
1.3292	12.634	-0.75561	-8.7783	0	0	0	0
1.3708	12.602	-0.7116	-8.7503	0	0	0	0
1.4086	12.555	-0.66769	-8.7414	0	0	0	0
1.4397	12.494	-0.62485	-8.7512	0	0	0	0
1.4631	12.425	-0.58443	-8.7747	0	0	0	0
1.4794	12.353	-0.5482	-8.8056	0	0	0	0
1.4904	12.283	-0.51784	-8.839	0	0	0	0
1.4974	12.218	-0.49416	-8.8734	0	0	0	0
1.502	12.157	-0.47659	-8.9092	0	0	0	0
1.505	12.099	-0.4634	-8.9465	0	0	0	0
1.5072	12.034	-0.45247	-8.9845	0	0	0	0
1.5095	11.953	-0.44181	-9.0219	0	0	0	0
1.5126	11.847	-0.43001	-9.0575	0	0	0	0
1.5168	11.715	-0.41619	-9.0907	0	0	0	0
1.5221	11.565	-0.40004	-9.1219	0	0	0	0
1.5279	11.409	-0.3815	-9.1522	0	0	0	0
1.5334	11.26	-0.36017	-9.1826	0	0	0	0
1.5377	11.132	-0.33484	-9.2141	0	0	0	0
1.5408	11.035	-0.30392	-9.2477	0	0	0	0
1.5426	10.972	-0.26647	-9.2843	0	0	0	0
