## Supplementary material for "How to control unpredictable others in court-net sports": International match data: n7_7_12.txt

-0.81014	12.663	3.1305	-11.866	0	0	-0.79624	12.579
-0.82504	12.665	3.1099	-11.8	0	0	0	0
-0.8449	12.647	3.0848	-11.747	0	0	0	0
-0.86847	12.599	3.0572	-11.71	0	0	0	0
-0.89371	12.517	3.0294	-11.691	0	0	0	0
-0.91831	12.406	3.0034	-11.688	0	0	0	0
-0.9399	12.278	2.9802	-11.697	0	0	0	0
-0.95577	12.151	2.9596	-11.714	0	0	0	0
-0.96303	12.038	2.9412	-11.732	0	0	0	0
-0.95931	11.944	2.924	-11.747	0	0	0	0
-0.94328	11.867	2.906	-11.756	0	0	0	0
-0.91427	11.804	2.8835	-11.757	0	0	0	0
-0.87202	11.753	2.8512	-11.751	0	0	0	0
-0.81746	11.718	2.8043	-11.738	0	0	0	0
-0.7536	11.707	2.7395	-11.719	0	0	0	0
-0.68492	11.727	2.6566	-11.694	0	0	0	0
-0.6153	11.782	2.5578	-11.665	0	0	0	0
-0.54687	11.87	2.4477	-11.629	0	0	0	0
-0.48095	11.979	2.3317	-11.589	0	0	0	0
-0.41905	12.09	2.216	-11.545	0	0	0	0
-0.36309	12.184	2.1065	-11.503	2.0872	-11.521	0	0
-0.31471	12.251	2.0088	-11.462	0	0	0	0
-0.27443	12.289	1.9271	-11.426	0	0	0	0
-0.24194	12.303	1.8633	-11.392	0	0	0	0
-0.21677	12.304	1.8167	-11.362	0	0	0	0
-0.19806	12.304	1.784	-11.334	0	0	0	0
-0.18448	12.311	1.7606	-11.309	0	0	0	0
-0.17473	12.326	1.7407	-11.287	0	0	0	0
-0.16765	12.347	1.7181	-11.267	0	0	0	0
-0.16209	12.379	1.6869	-11.248	0	0	0	0
-0.15697	12.426	1.6437	-11.228	0	0	0	0
-0.15167	12.496	1.5882	-11.206	0	0	0	0
-0.14646	12.592	1.5233	-11.18	0	0	1.5187	-11.147
-0.14247	12.709	1.4527	-11.152	0	0	0	0
-0.14065	12.836	1.3803	-11.125	0	0	0	0
-0.14077	12.96	1.3093	-11.103	0	0	0	0
-0.14182	13.068	1.2421	-11.088	0	0	0	0
-0.14352	13.152	1.1804	-11.084	0	0	0	0
-0.14697	13.208	1.1257	-11.09	0	0	0	0
-0.15385	13.24	1.0791	-11.108	0	0	0	0
-0.16472	13.256	1.0412	-11.133	0	0	0	0
-0.17772	13.263	1.0108	-11.158	0	0	0	0
-0.18807	13.27	0.98356	-11.18	0	0	0	0
-0.18865	13.283	0.95263	-11.196	0	0	0	0
-0.17164	13.307	0.9102	-11.21	0	0	0	0
-0.13104	13.343	0.85015	-11.227	0	0	0	0
-0.064568	13.395	0.76995	-11.253	0	0	0	0
0.025967	13.459	0.67142	-11.292	0	0	0	0
0.13561	13.525	0.56048	-11.346	0	0	0	0
0.25731	13.585	0.44634	-11.413	0	0	0	0
0.383	13.633	0.33932	-11.487	0	0	0	0
0.5053	13.667	0.24741	-11.561	0	0	0	0
0.61939	13.69	0.17384	-11.631	0	0	0	0
0.72442	13.703	0.11739	-11.692	0	0	0	0
0.8233	13.708	0.074217	-11.745	0	0	0	0
0.92136	13.711	0.039618	-11.793	0	0	0	0
1.025	13.719	0.009088	-11.842	0	0	0	0
1.1404	13.737	-0.02119	-11.895	0	0	0	0
1.2714	13.762	-0.053826	-11.957	0	0	0	0
1.4183	13.786	-0.089459	-12.029	0	0	0	0
1.5775	13.801	-0.12659	-12.112	0	0	0	0
1.7441	13.799	-0.16255	-12.2	0	0	0	0
1.9125	13.783	-0.19496	-12.291	0	0	0	0
2.0768	13.763	-0.22293	-12.381	0	0	0	0
2.2315	13.747	-0.24718	-12.466	2.2653	13.655	0	0
2.3711	13.736	-0.26904	-12.542	0	0	0	0
2.4929	13.725	-0.2897	-12.606	0	0	0	0
2.5965	13.707	-0.31013	-12.657	0	0	0	0
2.6833	13.678	-0.33097	-12.696	0	0	0	0
2.7545	13.638	-0.35242	-12.724	0	0	0	0
2.8108	13.592	-0.37444	-12.744	0	0	0	0
2.8545	13.549	-0.39674	-12.759	0	0	0	0
2.8895	13.516	-0.41879	-12.772	0	0	0	0
2.9213	13.499	-0.43998	-12.785	0	0	0	0
2.9561	13.504	-0.45964	-12.798	0	0	0	0
2.9985	13.531	-0.47704	-12.812	0	0	2.9612	13.443
3.0502	13.581	-0.49174	-12.828	0	0	0	0
3.1097	13.65	-0.50372	-12.849	0	0	0	0
3.1731	13.735	-0.51319	-12.875	0	0	0	0
3.2356	13.827	-0.52031	-12.909	0	0	0	0
3.2926	13.919	-0.52532	-12.95	0	0	0	0
3.3407	13.998	-0.52872	-12.994	0	0	0	0
3.3784	14.052	-0.53111	-13.038	0	0	0	0
3.4066	14.071	-0.53329	-13.079	0	0	0	0
3.428	14.051	-0.53648	-13.112	0	0	0	0
3.4468	13.99	-0.54319	-13.136	0	0	0	0
3.4667	13.893	-0.55791	-13.149	0	0	0	0
3.4906	13.773	-0.58681	-13.151	0	0	0	0
3.5194	13.648	-0.63557	-13.143	0	0	0	0
3.5515	13.532	-0.70709	-13.13	0	0	0	0
3.5835	13.435	-0.80042	-13.116	0	0	0	0
3.6108	13.363	-0.91126	-13.107	0	0	0	0
3.6295	13.315	-1.0327	-13.109	0	0	0	0
3.6363	13.289	-1.1562	-13.124	0	0	0	0
3.629	13.281	-1.2745	-13.151	0	0	0	0
3.6057	13.284	-1.3837	-13.186	0	0	0	0
3.5662	13.293	-1.4842	-13.223	0	0	0	0
3.511	13.301	-1.58	-13.257	0	0	0	0
3.4428	13.299	-1.6767	-13.284	0	0	0	0
3.3657	13.284	-1.7794	-13.302	0	0	0	0
3.2852	13.252	-1.8913	-13.31	-1.8655	-13.301	0	0
3.2065	13.21	-2.0126	-13.308	0	0	0	0
3.1328	13.166	-2.1416	-13.3	0	0	0	0
3.0651	13.13	-2.2745	-13.29	0	0	0	0
3.0029	13.106	-2.4068	-13.283	0	0	0	0
2.9462	13.092	-2.5346	-13.28	0	0	0	0
2.896	13.08	-2.6557	-13.281	0	0	0	0
2.8541	13.065	-2.7695	-13.283	0	0	0	0
2.8207	13.042	-2.8754	-13.285	0	0	0	0
2.7951	13.016	-2.971	-13.284	0	0	0	0
2.775	12.989	-3.054	-13.279	0	0	0	0
2.7573	12.967	-3.1245	-13.267	0	0	0	0
2.7381	12.951	-3.186	-13.247	0	0	0	0
2.7141	12.942	-3.2431	-13.216	0	0	0	0
2.6833	12.938	-3.3004	-13.175	0	0	-3.2435	-13.165
2.645	12.94	-3.3614	-13.129	0	0	0	0
2.5997	12.946	-3.4282	-13.082	0	0	0	0
2.5487	12.955	-3.501	-13.04	0	0	0	0
2.4945	12.961	-3.5778	-13.008	0	0	0	0
2.4399	12.959	-3.6549	-12.991	0	0	0	0
2.3874	12.941	-3.7275	-12.991	0	0	0	0
2.339	12.905	-3.7921	-13.007	0	0	0	0
2.2968	12.853	-3.8464	-13.04	0	0	0	0
2.2637	12.796	-3.8894	-13.086	0	0	0	0
2.2433	12.747	-3.9217	-13.142	0	0	0	0
2.2384	12.712	-3.9457	-13.201	0	0	0	0
2.2501	12.695	-3.9655	-13.256	0	0	0	0
2.2781	12.694	-3.985	-13.303	0	0	0	0
2.3207	12.708	-4.0065	-13.341	0	0	0	0
2.3741	12.734	-4.0302	-13.369	0	0	0	0
2.4332	12.767	-4.0547	-13.391	0	0	0	0
2.4917	12.801	-4.078	-13.411	0	0	0	0
2.5442	12.83	-4.0987	-13.431	0	0	0	0
2.5872	12.849	-4.1166	-13.454	0	0	0	0
2.6205	12.852	-4.1328	-13.478	0	0	0	0
2.6466	12.839	-4.1476	-13.499	0	0	0	0
2.6698	12.813	-4.1599	-13.513	0	0	0	0
2.6953	12.783	-4.1658	-13.519	0	0	0	0
2.7277	12.754	-4.1598	-13.516	0	0	0	0
2.7695	12.728	-4.1371	-13.504	0	0	0	0
2.8202	12.701	-4.0951	-13.484	0	0	0	0
2.8772	12.658	-4.0335	-13.454	0	0	0	0
2.9365	12.585	-3.9537	-13.414	0	0	0	0
2.9939	12.477	-3.858	-13.369	0	0	0	0
3.0451	12.339	-3.7501	-13.322	0	0	0	0
3.0864	12.187	-3.6332	-13.279	0	0	0	0
3.1143	12.039	-3.5099	-13.244	3.1519	11.82	0	0
3.1268	11.906	-3.3828	-13.217	0	0	0	0
3.1239	11.788	-3.2549	-13.196	0	0	0	0
3.1081	11.685	-3.1293	-13.178	0	0	0	0
3.0836	11.598	-3.0083	-13.157	0	0	0	0
3.055	11.53	-2.8942	-13.134	0	0	0	0
3.0258	11.488	-2.7891	-13.111	0	0	0	0
2.9992	11.47	-2.6939	-13.09	0	0	0	0
2.9785	11.47	-2.6075	-13.072	0	0	0	0
2.9666	11.474	-2.5267	-13.055	0	0	0	0
2.9658	11.47	-2.4465	-13.037	0	0	0	0
2.9766	11.45	-2.3618	-13.015	0	0	0	0
2.9972	11.409	-2.2684	-12.989	0	0	2.9319	11.459
3.0232	11.348	-2.1657	-12.959	0	0	0	0
3.0488	11.278	-2.0557	-12.929	0	0	0	0
3.0684	11.209	-1.9425	-12.903	0	0	0	0
3.079	11.151	-1.8311	-12.887	0	0	0	0
3.0802	11.103	-1.727	-12.886	0	0	0	0
3.0735	11.058	-1.6347	-12.898	0	0	0	0
3.0599	11.007	-1.5564	-12.919	0	0	0	0
3.0401	10.941	-1.4919	-12.943	0	0	0	0
3.0151	10.857	-1.4388	-12.964	0	0	0	0
2.9869	10.758	-1.3951	-12.977	0	0	0	0
2.9581	10.654	-1.3599	-12.979	0	0	0	0
2.9315	10.555	-1.3334	-12.968	0	0	0	0
2.9087	10.467	-1.3162	-12.944	0	0	0	0
2.8897	10.391	-1.3097	-12.909	0	0	0	0
2.8736	10.329	-1.3146	-12.869	0	0	0	0
2.8574	10.288	-1.3307	-12.831	0	0	0	0
2.8369	10.271	-1.3558	-12.802	0	0	0	0
2.8078	10.277	-1.3868	-12.783	0	0	0	0
2.7673	10.306	-1.4211	-12.771	0	0	0	0
2.7147	10.351	-1.4569	-12.765	0	0	0	0
2.6515	10.407	-1.4934	-12.765	0	0	0	0
2.5805	10.465	-1.53	-12.772	0	0	0	0
2.5053	10.518	-1.5658	-12.787	0	0	0	0
2.4293	10.566	-1.5995	-12.806	0	0	0	0
2.3569	10.609	-1.6309	-12.829	-1.6395	-12.749	0	0
2.2915	10.651	-1.6613	-12.849	0	0	0	0
2.2351	10.697	-1.6941	-12.863	0	0	0	0
2.188	10.75	-1.7338	-12.868	0	0	0	0
2.1498	10.81	-1.7847	-12.863	0	0	0	0
2.1197	10.878	-1.8504	-12.849	0	0	0	0
2.096	10.957	-1.9327	-12.827	0	0	0	0
2.0759	11.049	-2.0321	-12.802	0	0	0	0
2.057	11.153	-2.1472	-12.777	0	0	0	0
2.0377	11.264	-2.2747	-12.758	0	0	0	0
2.0185	11.377	-2.4102	-12.751	0	0	-2.4639	-12.673
2.0009	11.492	-2.5486	-12.761	0	0	0	0
1.987	11.606	-2.6863	-12.788	0	0	0	0
1.9779	11.715	-2.8206	-12.834	0	0	0	0
1.9733	11.807	-2.9498	-12.892	0	0	0	0
1.9718	11.873	-3.0718	-12.954	0	0	0	0
1.9721	11.91	-3.184	-13.014	0	0	0	0
1.9733	11.924	-3.283	-13.064	0	0	0	0
1.9755	11.924	-3.366	-13.101	0	0	0	0
1.9788	11.922	-3.432	-13.121	0	0	0	0
1.9825	11.926	-3.4817	-13.128	0	0	0	0
1.9838	11.935	-3.5175	-13.129	0	0	0	0
1.9785	11.949	-3.5428	-13.13	0	0	0	0
1.9612	11.968	-3.5609	-13.139	0	0	0	0
1.9272	11.996	-3.5747	-13.16	0	0	0	0
1.8732	12.033	-3.5861	-13.198	0	0	0	0
1.7974	12.078	-3.5958	-13.252	0	0	0	0
1.6998	12.132	-3.6045	-13.317	0	0	0	0
1.5827	12.197	-3.6128	-13.388	0	0	0	0
1.4508	12.271	-3.6215	-13.455	0	0	0	0
1.3112	12.346	-3.6295	-13.516	0	0	0	0
1.172	12.407	-3.6336	-13.569	0	0	0	0
1.0403	12.445	-3.629	-13.615	0	0	0	0
0.92085	12.458	-3.6106	-13.655	0	0	0	0
0.81517	12.451	-3.5755	-13.691	0	0	0	0
0.72106	12.43	-3.5228	-13.726	0	0	0	0
0.63374	12.401	-3.4542	-13.761	0	0	0	0
0.54735	12.368	-3.3731	-13.8	0	0	0	0
0.4564	12.338	-3.2844	-13.843	0	0	0	0
0.35752	12.312	-3.1938	-13.886	0	0	0	0
0.25112	12.289	-3.1051	-13.924	0	0	0	0
0.14153	12.261	-3.0188	-13.952	0	0	0	0
0.035277	12.22	-2.9324	-13.967	0.019285	12.206	0	0
-0.061556	12.166	-2.8419	-13.969	0	0	0	0
-0.14516	12.106	-2.7441	-13.959	0	0	0	0
-0.21447	12.048	-2.6384	-13.942	0	0	0	0
-0.27018	12.001	-2.5256	-13.924	0	0	0	0
-0.31333	11.971	-2.4069	-13.911	0	0	0	0
-0.34491	11.959	-2.2849	-13.907	0	0	0	0
-0.3664	11.962	-2.1635	-13.913	0	0	0	0
-0.3806	11.978	-2.0477	-13.926	0	0	0	0
-0.39172	12.008	-1.9414	-13.941	0	0	0	0
-0.40455	12.057	-1.8466	-13.953	0	0	0	0
-0.42341	12.131	-1.7623	-13.954	0	0	0	0
-0.45095	12.229	-1.6842	-13.942	0	0	0	0
-0.4871	12.347	-1.6065	-13.916	0	0	-0.48509	12.274
-0.52925	12.468	-1.5241	-13.88	0	0	0	0
-0.5741	12.578	-1.4353	-13.839	0	0	0	0
-0.61924	12.666	-1.342	-13.799	0	0	0	0
-0.66365	12.729	-1.2482	-13.765	0	0	0	0
-0.7074	12.764	-1.1582	-13.74	0	0	0	0
-0.75043	12.773	-1.0754	-13.723	0	0	0	0
-0.79136	12.759	-1.0016	-13.711	0	0	0	0
-0.82716	12.73	-0.93713	-13.701	0	0	0	0
-0.85378	12.692	-0.88035	-13.689	0	0	0	0
-0.86755	12.653	-0.82847	-13.675	0	0	0	0
-0.8671	12.617	-0.777	-13.655	0	0	0	0
-0.85418	12.582	-0.7201	-13.629	0	0	0	0
-0.83278	12.545	-0.65189	-13.596	0	0	0	0
-0.80723	12.505	-0.56785	-13.557	0	0	0	0
-0.78063	12.464	-0.4655	-13.516	0	0	0	0
-0.75405	12.427	-0.34478	-13.476	0	0	0	0
-0.72642	12.4	-0.20843	-13.441	0	0	0	0
-0.69525	12.381	-0.061136	-13.415	0	0	0	0
-0.65767	12.359	0.09219	-13.397	0	0	0	0
-0.61141	12.328	0.24765	-13.386	0	0	0	0
-0.55566	12.288	0.40252	-13.377	0	0	0	0
-0.49195	12.247	0.5551	-13.368	0	0	0	0
-0.42411	12.215	0.70479	-13.357	0	0	0	0
-0.35712	12.194	0.85201	-13.345	0	0	0	0
-0.2955	12.18	0.99718	-13.334	0	0	0	0
-0.24197	12.169	1.1399	-13.325	1.204	-13.288	0	0
-0.19712	12.158	1.2795	-13.317	0	0	0	0
-0.16073	12.148	1.4157	-13.309	0	0	0	0
-0.13342	12.146	1.5476	-13.301	0	0	0	0
-0.11627	12.158	1.6733	-13.295	0	0	0	0
-0.1092	12.189	1.79	-13.292	0	0	0	0
-0.11037	12.239	1.8954	-13.295	0	0	0	0
-0.11689	12.303	1.9877	-13.306	0	0	0	0
-0.12582	12.374	2.0661	-13.322	0	0	0	0
-0.13488	12.45	2.131	-13.338	0	0	0	0
-0.14275	12.529	2.1842	-13.351	0	0	0	0
-0.14894	12.609	2.2284	-13.356	0	0	2.1789	-13.306
-0.15347	12.689	2.2653	-13.355	0	0	0	0
-0.15647	12.761	2.2963	-13.348	0	0	0	0
-0.15802	12.82	2.323	-13.337	0	0	0	0
-0.15817	12.861	2.3479	-13.32	0	0	0	0
-0.157	12.887	2.3729	-13.298	0	0	0	0
-0.15461	12.902	2.3984	-13.273	0	0	0	0
-0.15125	12.913	2.4238	-13.246	0	0	0	0
-0.14746	12.925	2.4487	-13.223	0	0	0	0
-0.14434	12.945	2.4733	-13.203	0	0	0	0
-0.14378	12.974	2.4993	-13.187	0	0	0	0
-0.14868	13.012	2.5285	-13.174	0	0	0	0
-0.16296	13.052	2.5617	-13.161	0	0	0	0
-0.19161	13.088	2.5969	-13.145	0	0	0	0
-0.23978	13.119	2.6289	-13.124	0	0	0	0
-0.3108	13.15	2.6508	-13.1	0	0	0	0
-0.40441	13.184	2.6556	-13.073	0	0	0	0
-0.51666	13.22	2.6379	-13.045	0	0	0	0
-0.64081	13.253	2.5954	-13.019	0	0	0	0
-0.76897	13.279	2.5297	-12.999	0	0	0	0
-0.89444	13.296	2.4459	-12.986	0	0	0	0
-1.014	13.306	2.3512	-12.98	0	0	0	0
-1.1281	13.307	2.2524	-12.978	0	0	0	0
-1.2404	13.297	2.1553	-12.975	0	0	0	0
-1.3564	13.277	2.0632	-12.966	0	0	0	0
-1.4821	13.253	1.9763	-12.948	0	0	0	0
-1.6213	13.234	1.8925	-12.923	0	0	0	0
-1.7746	13.224	1.8089	-12.896	0	0	0	0
-1.9386	13.222	1.7228	-12.87	0	0	0	0
-2.1078	13.222	1.6326	-12.847	-2.1049	13.158	0	0
-2.2769	13.215	1.5389	-12.828	0	0	0	0
-2.4419	13.195	1.4445	-12.813	0	0	0	0
-2.6007	13.161	1.3528	-12.799	0	0	0	0
-2.7534	13.122	1.267	-12.785	0	0	0	0
-2.9007	13.09	1.1897	-12.772	0	0	0	0
-3.0428	13.076	1.1227	-12.761	0	0	0	0
-3.1794	13.079	1.0667	-12.751	0	0	0	0
-3.3104	13.09	1.0202	-12.744	0	0	0	0
-3.436	13.099	0.9798	-12.736	0	0	0	0
-3.5546	13.099	0.94187	-12.726	0	0	0	0
-3.6638	13.09	0.90329	-12.71	0	0	0	0
-3.7618	13.073	0.86233	-12.685	0	0	0	0
-3.8494	13.05	0.81898	-12.653	0	0	-3.8202	12.998
-3.9295	13.027	0.77444	-12.614	0	0	0	0
-4.0055	13.009	0.73015	-12.575	0	0	0	0
-4.079	13.003	0.68704	-12.539	0	0	0	0
-4.1503	13.017	0.64527	-12.507	0	0	0	0
-4.2188	13.056	0.60523	-12.479	0	0	0	0
-4.2828	13.12	0.56837	-12.456	0	0	0	0
-4.3396	13.2	0.53635	-12.44	0	0	0	0
-4.3866	13.282	0.5091	-12.431	0	0	0	0
-4.4216	13.353	0.4837	-12.43	0	0	0	0
-4.4444	13.406	0.45473	-12.433	0	0	0	0
-4.457	13.439	0.41556	-12.438	0	0	0	0
-4.4624	13.455	0.35989	-12.443	0	0	0	0
-4.4635	13.46	0.28333	-12.447	0	0	0	0
-4.4626	13.459	0.18486	-12.449	0	0	0	0
-4.4613	13.454	0.067752	-12.451	0	0	0	0
-4.4602	13.451	-0.060635	-12.452	0	0	0	0
-4.4595	13.452	-0.19059	-12.45	0	0	0	0
-4.4586	13.461	-0.31303	-12.444	0	0	0	0
-4.4564	13.479	-0.42192	-12.435	0	0	0	0
-4.4515	13.507	-0.51501	-12.423	0	0	0	0
-4.4425	13.545	-0.59323	-12.411	0	0	0	0
-4.4287	13.586	-0.65998	-12.399	0	0	0	0
-4.4099	13.623	-0.71983	-12.386	0	0	0	0
-4.3866	13.65	-0.77718	-12.372	0	0	0	0
-4.3597	13.667	-0.83533	-12.356	0	0	0	0
-4.3285	13.678	-0.89637	-12.336	0	0	0	0
-4.2903	13.688	-0.96193	-12.309	0	0	0	0
-4.2414	13.697	-1.0336	-12.275	0	0	0	0
-4.1776	13.705	-1.1122	-12.234	0	0	0	0
-4.0947	13.711	-1.1964	-12.187	0	0	0	0
-3.989	13.709	-1.282	-12.138	0	0	0	0
-3.8596	13.696	-1.3637	-12.091	0	0	0	0
-3.7094	13.67	-1.4369	-12.048	-1.46	-11.967	0	0
-3.5455	13.633	-1.4992	-12.012	0	0	0	0
-3.3767	13.592	-1.5499	-11.981	0	0	0	0
-3.2114	13.551	-1.5888	-11.955	0	0	0	0
-3.0571	13.513	-1.6163	-11.933	0	0	0	0
-2.9189	13.478	-1.6334	-11.918	0	0	0	0
-2.7985	13.446	-1.6423	-11.908	0	0	0	0
-2.6945	13.422	-1.6453	-11.903	0	0	0	0
-2.6039	13.416	-1.645	-11.901	0	0	0	0
-2.5213	13.431	-1.6431	-11.901	0	0	0	0
-2.4403	13.465	-1.6413	-11.901	0	0	0	0
-2.3556	13.511	-1.6408	-11.901	0	0	0	0
-2.2651	13.566	-1.6427	-11.901	0	0	0	0
-2.1694	13.626	-1.6475	-11.902	0	0	0	0
-2.0714	13.687	-1.6558	-11.904	0	0	-1.6371	-11.849
-1.975	13.741	-1.6669	-11.908	0	0	0	0
-1.883	13.782	-1.6792	-11.916	0	0	0	0
-1.7977	13.809	-1.6904	-11.928	0	0	0	0
-1.7209	13.824	-1.6984	-11.946	0	0	0	0
-1.6542	13.834	-1.7024	-11.968	0	0	0	0
-1.5977	13.846	-1.7037	-11.992	0	0	0	0
-1.5496	13.866	-1.7053	-12.015	0	0	0	0
-1.505	13.896	-1.7102	-12.033	0	0	0	0
-1.4572	13.941	-1.7203	-12.046	0	0	0	0
-1.4004	13.998	-1.7355	-12.054	0	0	0	0
-1.3303	14.065	-1.7546	-12.058	0	0	0	0
-1.2444	14.136	-1.7749	-12.06	0	0	0	0
-1.1402	14.206	-1.7932	-12.063	0	0	0	0
-1.0157	14.269	-1.8055	-12.069	0	0	0	0
-0.87105	14.323	-1.8087	-12.081	0	0	0	0
-0.70989	14.363	-1.8018	-12.097	0	0	0	0
-0.53853	14.389	-1.7857	-12.115	0	0	0	0
-0.36273	14.399	-1.7619	-12.137	0	0	0	0
-0.18546	14.389	-1.7323	-12.162	0	0	0	0
-0.006583	14.359	-1.6982	-12.191	0	0	0	0
0.17566	14.316	-1.6609	-12.226	0	0	0	0
0.36228	14.275	-1.6223	-12.266	0	0	0	0
0.5509	14.251	-1.5847	-12.308	0	0	0	0
0.73465	14.247	-1.55	-12.351	0.8536	14.272	0	0
0.90496	14.259	-1.5193	-12.391	0	0	0	0
1.0561	14.28	-1.4922	-12.425	0	0	0	0
1.1868	14.305	-1.468	-12.454	0	0	0	0
1.2995	14.328	-1.4455	-12.474	0	0	0	0
1.3979	14.346	-1.4234	-12.485	0	0	0	0
1.4859	14.361	-1.4003	-12.485	0	0	0	0
1.565	14.379	-1.3747	-12.475	0	0	0	0
1.6349	14.401	-1.3462	-12.454	0	0	0	0
1.6944	14.426	-1.315	-12.423	0	0	0	0
1.7435	14.451	-1.2818	-12.384	0	0	1.7126	14.441
1.783	14.473	-1.2473	-12.341	0	0	0	0
1.8143	14.492	-1.2124	-12.297	0	0	0	0
1.8398	14.512	-1.1782	-12.255	0	0	0	0
1.8636	14.536	-1.1458	-12.219	0	0	0	0
1.8893	14.566	-1.1155	-12.192	0	0	0	0
1.9181	14.601	-1.0876	-12.175	0	0	0	0
1.9482	14.636	-1.0624	-12.166	0	0	0	0
1.9752	14.665	-1.0401	-12.16	0	0	0	0
1.9947	14.681	-1.0205	-12.151	0	0	0	0
2.0048	14.682	-1.0022	-12.136	0	0	0	0
2.006	14.668	-0.98268	-12.111	0	0	0	0
2.0009	14.643	-0.95799	-12.077	0	0	0	0
1.9925	14.615	-0.92372	-12.037	0	0	0	0
1.9839	14.593	-0.87616	-11.993	0	0	0	0
1.9777	14.584	-0.81303	-11.946	0	0	0	0
1.9757	14.589	-0.73384	-11.899	0	0	0	0
1.9779	14.605	-0.6399	-11.857	0	0	0	0
1.9831	14.624	-0.53448	-11.823	0	0	0	0
1.9884	14.637	-0.4227	-11.798	0	0	0	0
1.9904	14.637	-0.31078	-11.781	0	0	0	0
1.9868	14.622	-0.20494	-11.771	0	0	0	0
1.9763	14.597	-0.11022	-11.763	0	0	0	0
1.9578	14.57	-0.029516	-11.753	0	0	0	0
1.9297	14.545	0.037053	-11.738	0	0	0	0
1.8901	14.528	0.091684	-11.719	0	0	0	0
1.8374	14.519	0.13745	-11.695	0	0	0	0
1.7719	14.519	0.17706	-11.665	0	0	0	0
1.6949	14.525	0.21284	-11.63	0	0	0	0
1.6078	14.535	0.24715	-11.59	0	0	0	0
1.5123	14.541	0.28275	-11.543	0	0	0	0
1.4119	14.534	0.32264	-11.487	0	0	0	0
1.311	14.509	0.36925	-11.422	0	0	0	0
1.2143	14.463	0.4233	-11.345	0	0	0	0
1.1254	14.402	0.48321	-11.255	0	0	0	0
1.0469	14.333	0.54586	-11.155	0	0	0	0
0.98108	14.263	0.60823	-11.044	0	0	0	0
0.92867	14.201	0.66849	-10.924	0	0	0	0
0.88776	14.146	0.72633	-10.798	0	0	0	0
0.85452	14.097	0.78249	-10.666	0.74784	-10.643	0	0
0.82491	14.049	0.83766	-10.529	0	0	0	0
0.79641	14.004	0.89149	-10.39	0	0	0	0
0.76837	13.961	0.94256	-10.252	0	0	0	0
0.74083	13.921	0.9893	-10.122	0	0	0	0
0.71321	13.885	1.0308	-10.004	0	0	0	0
0.68423	13.853	1.0671	-9.9003	0	0	0	0
0.65284	13.828	1.0991	-9.8102	0	0	0	0
0.61929	13.815	1.1274	-9.7319	0	0	0	0
0.58532	13.817	1.152	-9.664	0	0	0	0
0.55316	13.829	1.1726	-9.6049	0	0	0	0
0.52416	13.845	1.1891	-9.553	0	0	0	0
0.49854	13.86	1.2025	-9.5066	0	0	1.1966	-9.4413
0.47632	13.872	1.2137	-9.4647	0	0	0	0
0.45787	13.879	1.2235	-9.4256	0	0	0	0
0.44338	13.884	1.2324	-9.387	0	0	0	0
0.43249	13.887	1.2416	-9.347	0	0	0	0
0.42437	13.889	1.252	-9.3057	0	0	0	0
0.41819	13.888	1.264	-9.2655	0	0	0	0
0.41361	13.883	1.2779	-9.2302	0	0	0	0
0.41135	13.873	1.2938	-9.2035	0	0	0	0
0.41345	13.853	1.3117	-9.1882	0	0	0	0
0.42331	13.822	1.3316	-9.1844	0	0	0	0
0.4449	13.778	1.3528	-9.19	0	0	0	0
0.48129	13.726	1.3745	-9.2021	0	0	0	0
0.53322	13.666	1.3954	-9.2184	0	0	0	0
0.59868	13.599	1.4144	-9.238	0	0	0	0
0.67352	13.525	1.4315	-9.261	0	0	0	0
0.75312	13.446	1.4473	-9.2887	0	0	0	0
0.834	13.361	1.4616	-9.3226	0	0	0	0
0.91437	13.272	1.473	-9.3635	0	0	0	0
0.99362	13.177	1.4785	-9.41	0	0	0	0
1.0718	13.078	1.4744	-9.4592	0	0	0	0
1.1494	12.976	1.4572	-9.5091	0	0	0	0
1.2269	12.871	1.4252	-9.5597	0	0	0	0
1.3027	12.76	1.379	-9.6116	0	0	0	0
1.3741	12.641	1.3214	-9.6665	0	0	0	0
1.4394	12.509	1.2564	-9.7259	0	0	0	0
1.4998	12.364	1.1879	-9.7912	0	0	0	0
1.5585	12.209	1.119	-9.8627	0	0	0	0
1.6196	12.052	1.0514	-9.9392	0	0	0	0
1.686	11.901	0.98529	-10.02	0	0	0	0
1.7586	11.758	0.91895	-10.106	0	0	0	0
1.8351	11.618	0.85056	-10.198	0	0	0	0
1.9109	11.475	0.77904	-10.296	0	0	0	0
1.9822	11.32	0.7044	-10.396	0	0	0	0
2.0484	11.15	0.62767	-10.494	0	0	0	0
2.1121	10.965	0.55022	-10.584	0	0	0	0
2.1764	10.77	0.47335	-10.66	0	0	0	0
2.2422	10.571	0.39812	-10.721	0	0	0	0
2.3079	10.374	0.32532	-10.771	0	0	0	0
2.3714	10.178	0.25562	-10.815	0	0	0	0
2.4316	9.9854	0.19035	-10.859	0	0	0	0
2.4888	9.7979	0.13155	-10.909	0	0	0	0
2.5449	9.6144	0.080628	-10.967	0	0	0	0
2.6028	9.4312	0.037255	-11.037	2.5832	9.4475	0	0
2.6657	9.2452	0.000107	-11.12	0	0	0	0
2.7347	9.0567	-0.031904	-11.215	0	0	0	0
2.8072	8.8694	-0.059223	-11.318	0	0	0	0
2.8773	8.6886	-0.081895	-11.422	0	0	0	0
2.9389	8.5208	-0.10006	-11.52	0	0	0	0
2.989	8.3724	-0.11428	-11.604	0	0	0	0
3.0276	8.2473	-0.12552	-11.671	0	0	0	0
3.0565	8.1428	-0.13492	-11.72	0	0	0	0
3.0777	8.0519	-0.14378	-11.752	0	0	0	0
3.0935	7.9677	-0.15312	-11.767	0	0	0	0
3.1059	7.8876	-0.16353	-11.771	0	0	0	0
3.1164	7.8143	-0.17527	-11.767	0	0	0	0
3.1263	7.7524	-0.18852	-11.763	0	0	0	0
3.1365	7.7039	-0.20323	-11.767	0	0	3.1091	7.7177
3.1476	7.6684	-0.21876	-11.785	0	0	0	0
3.1599	7.6454	-0.23364	-11.822	0	0	0	0
3.173	7.6336	-0.24584	-11.876	0	0	0	0
3.1873	7.6307	-0.25342	-11.939	0	0	0	0
3.2035	7.6338	-0.25494	-12	0	0	0	0
3.2228	7.64	-0.24966	-12.049	0	0	0	0
3.2459	7.6463	-0.23831	-12.081	0	0	0	0
3.2711	7.6492	-0.22386	-12.095	0	0	0	0
3.2955	7.6446	-0.21135	-12.094	0	0	0	0
3.316	7.6288	-0.20703	-12.081	0	0	0	0
3.3315	7.5991	-0.21764	-12.06	0	0	0	0
3.3429	7.5557	-0.24959	-12.036	0	0	0	0
3.3519	7.5027	-0.30745	-12.011	0	0	0	0
3.3606	7.4463	-0.3924	-11.987	0	0	0	0
3.3703	7.3904	-0.50107	-11.965	0	0	0	0
3.3814	7.3364	-0.6262	-11.949	0	0	0	0
3.3925	7.2851	-0.75966	-11.942	0	0	0	0
3.4013	7.2385	-0.89571	-11.947	0	0	0	0
3.4055	7.2007	-1.0321	-11.96	0	0	0	0
3.4031	7.1778	-1.1699	-11.979	0	0	0	0
3.3921	7.1776	-1.3114	-12.004	0	0	0	0
3.3708	7.2071	-1.4581	-12.037	0	0	0	0
3.3383	7.2699	-1.6096	-12.082	0	0	0	0
3.2959	7.3641	-1.7649	-12.141	0	0	0	0
3.2472	7.4821	-1.9222	-12.211	0	0	0	0
3.1966	7.6127	-2.0797	-12.287	-2.0649	-12.316	0	0
3.1476	7.7442	-2.2351	-12.363	0	0	0	0
3.1019	7.8675	-2.3862	-12.433	0	0	0	0
3.06	7.977	-2.5311	-12.493	0	0	0	0
3.0218	8.0697	-2.6683	-12.542	0	0	0	0
2.9861	8.1457	-2.7961	-12.579	0	0	0	0
2.9508	8.2078	-2.9129	-12.604	0	0	0	0
2.9139	8.262	-3.0182	-12.618	0	0	0	0
2.8739	8.3161	-3.1125	-12.625	0	0	-3.1012	-12.595
2.8307	8.3775	-3.197	-12.627	0	0	0	0
2.7845	8.4503	-3.273	-12.63	0	0	0	0
2.7367	8.5349	-3.3414	-12.635	0	0	0	0
2.6891	8.6302	-3.4033	-12.642	0	0	0	0
2.644	8.7318	-3.461	-12.65	0	0	0	0
2.6033	8.8309	-3.5172	-12.662	0	0	0	0
2.5679	8.9176	-3.5744	-12.678	0	0	0	0
2.5372	8.9887	-3.6329	-12.702	0	0	0	0
2.5107	9.0497	-3.6911	-12.736	0	0	0	0
2.4881	9.1104	-3.7456	-12.779	0	0	0	0
2.4687	9.1804	-3.7931	-12.83	0	0	0	0
2.4502	9.2657	-3.8309	-12.884	0	0	0	0
2.4284	9.3688	-3.8573	-12.937	0	0	0	0
2.3984	9.49	-3.8718	-12.984	0	0	0	0
2.3573	9.6293	-3.8742	-13.022	0	0	0	0
2.3053	9.7855	-3.8654	-13.05	0	0	0	0
2.2458	9.9523	-3.8465	-13.07	0	0	0	0
2.184	10.118	-3.8194	-13.085	0	0	0	0
2.1253	10.269	-3.7869	-13.098	0	0	0	0
2.073	10.397	-3.7515	-13.115	0	0	0	0
2.0282	10.499	-3.7154	-13.137	0	0	0	0
1.9906	10.579	-3.6799	-13.165	0	0	0	0
1.9592	10.642	-3.6451	-13.2	0	0	0	0
1.9327	10.694	-3.6098	-13.239	0	0	0	0
1.9103	10.738	-3.5713	-13.281	0	0	0	0
1.8924	10.777	-3.5265	-13.325	0	0	0	0
1.8804	10.809	-3.4725	-13.369	0	0	0	0
1.876	10.832	-3.4066	-13.409	0	0	0	0
1.8805	10.844	-3.3274	-13.445	0	0	0	0
1.8935	10.844	-3.235	-13.475	0	0	0	0
1.9143	10.831	-3.1312	-13.5	0	0	0	0
1.9416	10.807	-3.0195	-13.519	0	0	0	0
1.9743	10.776	-2.905	-13.533	0	0	0	0
2.0112	10.746	-2.7913	-13.542	0	0	0	0
2.0507	10.725	-2.6799	-13.548	0	0	0	0
2.0914	10.718	-2.5696	-13.553	0	0	0	0
2.1326	10.727	-2.4589	-13.556	0	0	0	0
2.1746	10.757	-2.3477	-13.554	0	0	0	0
2.219	10.811	-2.2371	-13.547	0	0	0	0
2.2687	10.893	-2.1278	-13.537	0	0	0	0
2.3265	11.001	-2.0192	-13.527	0	0	0	0
2.3942	11.128	-1.9108	-13.523	0	0	0	0
2.4716	11.263	-1.803	-13.526	0	0	0	0
2.5571	11.393	-1.6979	-13.536	0	0	0	0
2.6473	11.512	-1.5972	-13.55	0	0	0	0
2.7389	11.618	-1.5017	-13.565	0	0	0	0
2.8288	11.707	-1.4112	-13.576	0	0	0	0
2.915	11.778	-1.3246	-13.582	0	0	0	0
2.9974	11.828	-1.2401	-13.584	0	0	0	0
3.0771	11.855	-1.1555	-13.583	0	0	0	0
3.1561	11.861	-1.0687	-13.583	3.1142	11.846	0	0
3.2348	11.845	-0.97879	-13.589	0	0	0	0
3.3119	11.812	-0.88623	-13.603	0	0	0	0
3.3841	11.768	-0.79293	-13.627	0	0	0	0
3.4476	11.722	-0.70185	-13.659	0	0	0	0
3.4998	11.682	-0.61636	-13.692	0	0	0	0
3.54	11.654	-0.53964	-13.722	0	0	0	0
3.569	11.637	-0.47452	-13.744	0	0	0	0
3.5885	11.629	-0.42343	-13.756	0	0	0	0
3.5998	11.627	-0.38783	-13.758	0	0	0	0
3.6042	11.63	-0.36758	-13.747	0	0	0	0
3.6027	11.636	-0.36107	-13.725	0	0	0	0
3.5962	11.642	-0.36578	-13.692	0	0	0	0
3.5861	11.649	-0.37885	-13.653	0	0	0	0
3.5744	11.656	-0.39776	-13.614	0	0	3.5996	11.603
3.5638	11.66	-0.42085	-13.579	0	0	0	0
3.5573	11.659	-0.44732	-13.55	0	0	0	0
3.5558	11.648	-0.4767	-13.53	0	0	0	0
3.5574	11.623	-0.50825	-13.518	0	0	0	0
3.5588	11.588	-0.5407	-13.515	0	0	0	0
3.5575	11.549	-0.57267	-13.519	0	0	0	0
3.5533	11.516	-0.603	-13.529	0	0	0	0
3.5472	11.491	-0.63037	-13.54	0	0	0	0
3.5399	11.472	-0.65278	-13.547	0	0	0	0
3.5311	11.458	-0.66752	-13.544	0	0	0	0
3.5192	11.445	-0.67149	-13.527	0	0	0	0
3.5026	11.43	-0.66179	-13.493	0	0	0	0
3.4803	11.413	-0.63615	-13.443	0	0	0	0
3.4515	11.397	-0.59306	-13.383	0	0	0	0
3.4156	11.385	-0.53189	-13.322	0	0	0	0
3.3725	11.385	-0.45335	-13.267	0	0	0	0
3.3226	11.402	-0.36056	-13.227	0	0	0	0
3.2683	11.437	-0.25931	-13.207	0	0	0	0
3.2129	11.489	-0.15655	-13.21	0	0	0	0
3.16	11.546	-0.057806	-13.235	0	0	0	0
3.1121	11.599	0.034365	-13.279	0	0	0	0
3.0698	11.641	0.12139	-13.33	0	0	0	0
3.0314	11.668	0.21035	-13.378	0	0	0	0
2.995	11.682	0.31602	-13.408	0	0	0	0
2.96	11.689	0.46157	-13.401	0	0	0	0
2.9278	11.693	0.67637	-13.336	0	0	0	0
2.8996	11.7	0.98895	-13.194	0	0	0	0
2.8758	11.712	1.414	-12.965	0	0	0	0
2.8562	11.732	1.9328	-12.662	0	0	0	0
2.8403	11.755	2.481	-12.327	3.6939	-11.542	0	0
2.8284	11.777	2.9718	-12.018	0	0	3.6967	-11.526
