## Supplementary material for "How to control unpredictable others in court-net sports": International match data: n7_7_13.txt

1.6463	12.412	-3.5327	-11.866	0	0	1.6605	12.37
1.6233	12.411	-3.5174	-11.841	0	0	0	0
1.5946	12.407	-3.4953	-11.811	0	0	0	0
1.5628	12.401	-3.4689	-11.78	0	0	0	0
1.5315	12.389	-3.4408	-11.75	0	0	0	0
1.5027	12.37	-3.4137	-11.725	0	0	0	0
1.4778	12.34	-3.3895	-11.707	0	0	0	0
1.4576	12.299	-3.3693	-11.695	0	0	0	0
1.4438	12.248	-3.3538	-11.689	0	0	0	0
1.4386	12.193	-3.343	-11.688	0	0	0	0
1.4431	12.146	-3.3371	-11.691	0	0	0	0
1.4569	12.12	-3.3361	-11.697	0	0	0	0
1.4791	12.122	-3.34	-11.707	0	0	0	0
1.5083	12.152	-3.3488	-11.717	0	0	0	0
1.5436	12.207	-3.3624	-11.727	-3.3609	-11.72	0	0
1.583	12.276	-3.3808	-11.733	0	0	0	0
1.6234	12.347	-3.4043	-11.732	0	0	0	0
1.6622	12.409	-3.4347	-11.721	0	0	0	0
1.6977	12.458	-3.4742	-11.699	0	0	0	0
1.73	12.5	-3.5242	-11.667	0	0	0	0
1.7599	12.544	-3.5846	-11.625	0	0	0	0
1.7876	12.595	-3.6537	-11.575	0	0	0	0
1.8117	12.649	-3.7283	-11.519	0	0	0	0
1.8303	12.7	-3.8039	-11.46	0	0	0	0
1.8427	12.738	-3.8761	-11.398	0	0	0	0
1.8496	12.764	-3.9411	-11.335	0	0	0	0
1.8534	12.779	-3.9967	-11.272	0	0	0	0
1.8568	12.786	-4.042	-11.215	0	0	0	0
1.8634	12.789	-4.0768	-11.167	0	0	0	0
1.8765	12.79	-4.102	-11.132	0	0	0	0
1.8987	12.793	-4.119	-11.11	0	0	0	0
1.9313	12.798	-4.1296	-11.099	0	0	0	0
1.974	12.807	-4.1365	-11.092	0	0	0	0
2.0261	12.819	-4.1423	-11.085	0	0	0	0
2.0867	12.833	-4.1499	-11.074	0	0	-4.1211	-11.075
2.1543	12.848	-4.1613	-11.057	0	0	0	0
2.2257	12.861	-4.1775	-11.039	0	0	0	0
2.2959	12.868	-4.1982	-11.023	0	0	0	0
2.3612	12.865	-4.2216	-11.013	0	0	0	0
2.4194	12.847	-4.2456	-11.015	0	0	0	0
2.4697	12.811	-4.2689	-11.029	0	0	0	0
2.5119	12.758	-4.2907	-11.056	0	0	0	0
2.5478	12.695	-4.3109	-11.095	0	0	0	0
2.581	12.635	-4.3291	-11.139	0	0	0	0
2.6158	12.594	-4.3454	-11.185	0	0	0	0
2.657	12.575	-4.3603	-11.227	0	0	0	0
2.709	12.575	-4.3733	-11.262	0	0	0	0
2.7752	12.589	-4.3833	-11.291	0	0	0	0
2.8558	12.611	-4.3878	-11.314	0	0	0	0
2.9466	12.635	-4.3839	-11.333	0	0	0	0
3.0401	12.66	-4.3681	-11.351	0	0	0	0
3.1281	12.683	-4.3372	-11.371	0	0	0	0
3.2049	12.703	-4.2886	-11.397	0	0	0	0
3.2696	12.72	-4.2214	-11.436	0	0	0	0
3.326	12.735	-4.1368	-11.489	0	0	0	0
3.3806	12.75	-4.0375	-11.557	0	0	0	0
3.4398	12.764	-3.9278	-11.634	0	0	0	0
3.5079	12.775	-3.8118	-11.713	0	0	0	0
3.5865	12.781	-3.6925	-11.789	0	0	0	0
3.6745	12.775	-3.5713	-11.858	0	0	0	0
3.7695	12.751	-3.4483	-11.92	0	0	0	0
3.8681	12.707	-3.3236	-11.978	0	0	0	0
3.9659	12.641	-3.1977	-12.036	4.0166	12.64	0	0
4.0578	12.56	-3.0718	-12.094	0	0	0	0
4.1394	12.471	-2.9472	-12.152	0	0	0	0
4.2086	12.381	-2.8254	-12.209	0	0	0	0
4.2651	12.297	-2.7075	-12.267	0	0	0	0
4.3097	12.223	-2.5945	-12.327	0	0	0	0
4.3438	12.165	-2.4875	-12.388	0	0	0	0
4.3686	12.127	-2.387	-12.449	0	0	0	0
4.385	12.105	-2.2938	-12.505	0	0	0	0
4.3943	12.096	-2.2079	-12.554	0	0	0	0
4.399	12.095	-2.1289	-12.595	0	0	0	0
4.4023	12.097	-2.0556	-12.629	0	0	0	0
4.4074	12.099	-1.9864	-12.658	0	0	0	0
4.4175	12.097	-1.9209	-12.687	0	0	0	0
4.4348	12.09	-1.8589	-12.719	0	0	4.3892	12.04
4.46	12.077	-1.8003	-12.763	0	0	0	0
4.4913	12.058	-1.7449	-12.82	0	0	0	0
4.5243	12.037	-1.6926	-12.89	0	0	0	0
4.5542	12.016	-1.6436	-12.966	0	0	0	0
4.577	12	-1.5981	-13.039	0	0	0	0
4.591	11.989	-1.5563	-13.102	0	0	0	0
4.5968	11.982	-1.5179	-13.15	0	0	0	0
4.5972	11.979	-1.4826	-13.181	0	0	0	0
4.5957	11.977	-1.4493	-13.198	0	0	0	0
4.5954	11.977	-1.4158	-13.202	0	0	0	0
4.5975	11.976	-1.3772	-13.199	0	0	0	0
4.6017	11.976	-1.3279	-13.192	0	0	0	0
4.6056	11.975	-1.2627	-13.184	0	0	0	0
4.6048	11.974	-1.1784	-13.176	0	0	0	0
4.5939	11.972	-1.0736	-13.172	0	0	0	0
4.5679	11.972	-0.94988	-13.177	0	0	0	0
4.524	11.975	-0.81198	-13.194	0	0	0	0
4.4616	11.984	-0.66623	-13.222	0	0	0	0
4.3821	12.002	-0.51793	-13.26	0	0	0	0
4.2885	12.031	-0.36985	-13.308	0	0	0	0
4.1845	12.064	-0.22223	-13.362	0	0	0	0
4.0742	12.096	-0.073464	-13.424	0	0	0	0
3.9617	12.119	0.078793	-13.488	0	0	0	0
3.8508	12.13	0.23596	-13.554	0	0	0	0
3.7438	12.131	0.39718	-13.62	0	0	0	0
3.6416	12.127	0.55932	-13.687	0	0	0	0
3.5439	12.124	0.71847	-13.756	0.71784	-13.64	0	0
3.4507	12.127	0.8714	-13.825	0	0	0	0
3.3616	12.142	1.016	-13.893	0	0	0	0
3.2752	12.171	1.1511	-13.956	0	0	0	0
3.1889	12.213	1.2766	-14.013	0	0	0	0
3.0999	12.268	1.3927	-14.064	0	0	0	0
3.006	12.334	1.5002	-14.108	0	0	0	0
2.9053	12.408	1.6007	-14.147	0	0	0	0
2.7972	12.487	1.6958	-14.181	0	0	1.7056	-14.097
2.6831	12.567	1.7862	-14.213	0	0	0	0
2.5669	12.644	1.8724	-14.245	0	0	0	0
2.4533	12.714	1.9545	-14.275	0	0	0	0
2.3466	12.77	2.0317	-14.301	0	0	0	0
2.2499	12.812	2.1021	-14.32	0	0	0	0
2.1655	12.843	2.1636	-14.333	0	0	0	0
2.0944	12.869	2.2151	-14.339	0	0	0	0
2.0364	12.894	2.2571	-14.339	0	0	0	0
1.9906	12.921	2.293	-14.335	0	0	0	0
1.9548	12.951	2.3271	-14.328	0	0	0	0
1.9256	12.982	2.3625	-14.321	0	0	0	0
1.899	13.014	2.3997	-14.316	0	0	0	0
1.8716	13.046	2.4369	-14.318	0	0	0	0
1.8415	13.075	2.4716	-14.328	0	0	0	0
1.8089	13.103	2.5015	-14.341	0	0	0	0
1.7752	13.131	2.524	-14.353	0	0	0	0
1.7415	13.163	2.5359	-14.357	0	0	0	0
1.7085	13.199	2.5339	-14.348	0	0	0	0
1.6768	13.238	2.5148	-14.33	0	0	0	0
1.6475	13.28	2.4764	-14.308	0	0	0	0
1.6222	13.323	2.4186	-14.288	0	0	0	0
1.6015	13.366	2.3444	-14.274	0	0	0	0
1.5856	13.403	2.2596	-14.264	0	0	0	0
1.5758	13.429	2.1698	-14.255	0	0	0	0
1.5751	13.445	2.079	-14.242	0	0	0	0
1.5875	13.454	1.989	-14.223	0	0	0	0
1.6161	13.464	1.9006	-14.195	1.5815	13.188	0	0
1.6623	13.473	1.8142	-14.158	0	0	0	0
1.7257	13.473	1.7302	-14.116	0	0	0	0
1.8047	13.456	1.6481	-14.07	0	0	0	0
1.8968	13.423	1.5666	-14.022	0	0	0	0
1.9981	13.381	1.4838	-13.97	0	0	0	0
2.104	13.342	1.3979	-13.911	0	0	0	0
2.2096	13.318	1.3084	-13.846	0	0	0	0
2.3111	13.315	1.2153	-13.77	0	0	0	0
2.4064	13.33	1.1202	-13.682	0	0	0	0
2.495	13.356	1.0256	-13.579	0	0	0	0
2.5777	13.384	0.93481	-13.463	0	0	0	0
2.6563	13.41	0.85054	-13.334	0	0	2.6133	13.388
2.7329	13.433	0.77442	-13.197	0	0	0	0
2.8087	13.459	0.70713	-13.058	0	0	0	0
2.8843	13.492	0.64836	-12.921	0	0	0	0
2.9594	13.538	0.5969	-12.79	0	0	0	0
3.0331	13.601	0.55091	-12.667	0	0	0	0
3.1041	13.68	0.50836	-12.559	0	0	0	0
3.1697	13.77	0.46741	-12.47	0	0	0	0
3.2265	13.859	0.42644	-12.402	0	0	0	0
3.2716	13.937	0.38378	-12.349	0	0	0	0
3.3032	13.998	0.33784	-12.305	0	0	0	0
3.3208	14.043	0.28742	-12.263	0	0	0	0
3.3257	14.07	0.23221	-12.219	0	0	0	0
3.3204	14.081	0.17289	-12.17	0	0	0	0
3.3093	14.077	0.11077	-12.113	0	0	0	0
3.2969	14.062	0.046968	-12.048	0	0	0	0
3.2866	14.038	-0.017831	-11.976	0	0	0	0
3.2786	14.009	-0.083294	-11.898	0	0	0	0
3.2711	13.982	-0.14914	-11.811	0	0	0	0
3.2613	13.964	-0.21492	-11.713	0	0	0	0
3.2477	13.96	-0.28031	-11.6	0	0	0	0
3.2314	13.97	-0.34556	-11.467	0	0	0	0
3.214	13.989	-0.41116	-11.311	0	0	0	0
3.1964	14.01	-0.47677	-11.135	0	0	0	0
3.1784	14.029	-0.54074	-10.946	0	0	0	0
3.1594	14.041	-0.60055	-10.755	0	0	0	0
3.1393	14.048	-0.65368	-10.571	0	0	0	0
3.1173	14.051	-0.69804	-10.4	0	0	0	0
3.0907	14.049	-0.73192	-10.245	0	0	0	0
3.0547	14.043	-0.75413	-10.105	0	0	0	0
3.0044	14.031	-0.76432	-9.9771	0	0	0	0
2.9374	14.014	-0.76287	-9.8589	0	0	0	0
2.8543	13.989	-0.75031	-9.7456	0	0	0	0
2.758	13.957	-0.72741	-9.633	0	0	0	0
2.652	13.916	-0.69571	-9.5183	0	0	0	0
2.5405	13.868	-0.65775	-9.4015	-0.64667	-9.3313	0	0
2.4283	13.818	-0.61633	-9.2843	0	0	0	0
2.3198	13.771	-0.57325	-9.167	0	0	0	0
2.22	13.729	-0.5283	-9.047	0	0	0	0
2.1331	13.692	-0.47982	-8.9203	0	0	0	0
2.0606	13.656	-0.42601	-8.7848	0	0	0	0
2.0009	13.616	-0.36618	-8.6418	0	0	0	0
1.9505	13.567	-0.30121	-8.4949	0	0	0	0
1.9048	13.509	-0.23335	-8.3467	0	0	0	0
1.8592	13.446	-0.16538	-8.1985	0	0	0	0
1.8096	13.389	-0.099562	-8.052	0	0	0	0
1.7532	13.346	-0.037426	-7.9102	0	0	0	0
1.6896	13.326	0.019693	-7.7774	0	0	0	0
1.6198	13.322	0.070415	-7.658	0	0	0	0
1.5462	13.324	0.11373	-7.555	0	0	0	0
1.4716	13.313	0.14945	-7.4686	0	0	0.1599	-7.3584
1.3981	13.282	0.17831	-7.3955	0	0	0	0
1.3276	13.227	0.20165	-7.3301	0	0	0	0
1.2616	13.157	0.22085	-7.2682	0	0	0	0
1.2028	13.083	0.237	-7.2089	0	0	0	0
1.1537	13.013	0.25101	-7.1527	0	0	0	0
1.1162	12.95	0.2638	-7.0992	0	0	0	0
1.09	12.89	0.27589	-7.0477	0	0	0	0
1.0734	12.829	0.2871	-6.9993	0	0	0	0
1.0641	12.771	0.2967	-6.9572	0	0	0	0
1.0602	12.722	0.30397	-6.9245	0	0	0	0
1.0602	12.693	0.30854	-6.9021	0	0	0	0
1.0634	12.689	0.31036	-6.8888	0	0	0	0
1.0698	12.713	0.3095	-6.8819	0	0	0	0
1.08	12.759	0.306	-6.8789	0	0	0	0
1.0942	12.816	0.29991	-6.8775	0	0	0	0
1.1111	12.872	0.29158	-6.8768	0	0	0	0
1.128	12.917	0.28192	-6.8765	0	0	0	0
1.1422	12.949	0.27218	-6.8778	0	0	0	0
1.152	12.969	0.26336	-6.8833	0	0	0	0
1.1571	12.983	0.25582	-6.8968	0	0	0	0
1.1587	12.998	0.24935	-6.9229	0	0	0	0
1.1586	13.02	0.24346	-6.9659	0	0	0	0
1.159	13.055	0.23782	-7.0279	0	0	0	0
1.1628	13.104	0.23243	-7.1069	0	0	0	0
1.1737	13.168	0.22753	-7.1977	0	0	0	0
1.196	13.243	0.22354	-7.2939	0	0	0	0
1.2339	13.323	0.22128	-7.3911	0	0	0	0
1.2898	13.398	0.22189	-7.488	0	0	0	0
1.3625	13.461	0.22637	-7.5871	0	0	0	0
1.4462	13.504	0.23513	-7.6923	0	0	0	0
1.5321	13.52	0.24761	-7.8056	0	0	0	0
1.6123	13.512	0.26214	-7.926	0	0	0	0
1.6816	13.489	0.2763	-8.0512	0	0	0	0
1.7388	13.47	0.2877	-8.1783	0	0	0	0
1.7862	13.468	0.29446	-8.305	1.7907	13.217	0	0
1.8287	13.495	0.29551	-8.4298	0	0	0	0
1.8716	13.548	0.29068	-8.5522	0	0	0	0
1.9185	13.618	0.28031	-8.6713	0	0	0	0
1.9705	13.691	0.26432	-8.7863	0	0	1.9646	13.773
2.0267	13.758	0.2416	-8.898	0	0	0	0
2.0864	13.818	0.21053	-9.0126	0	0	0	0
2.1488	13.874	0.17024	-9.1421	0	0	0	0
2.2126	13.929	0.12171	-9.299	0	0	0	0
2.2758	13.984	0.067944	-9.4888	0	0	0	0
2.337	14.035	0.013447	-9.7045	0	0	0	0
2.3963	14.079	-0.036684	-9.9286	0	0	0	0
2.454	14.122	-0.078025	-10.14	0	0	0	0
2.5104	14.169	-0.10859	-10.32	0	0	0	0
2.5655	14.228	-0.13024	-10.46	0	0	0	0
2.6195	14.299	-0.1482	-10.559	0	0	0	0
2.673	14.378	-0.16869	-10.626	0	0	0	0
2.7267	14.458	-0.19693	-10.673	0	0	0	0
2.7808	14.528	-0.23636	-10.715	0	0	0	0
2.8346	14.579	-0.28859	-10.76	0	0	0	0
2.8853	14.603	-0.35325	-10.813	0	0	0	0
2.9293	14.598	-0.42765	-10.872	0	0	0	0
2.9633	14.571	-0.50683	-10.936	0	0	0	0
2.9857	14.532	-0.58436	-11.001	0	0	0	0
2.9967	14.496	-0.65402	-11.066	0	0	0	0
2.9978	14.474	-0.71171	-11.125	0	0	0	0
2.9912	14.472	-0.75636	-11.175	0	0	0	0
2.9778	14.49	-0.78909	-11.21	0	0	0	0
2.9566	14.52	-0.81203	-11.221	0	0	0	0
2.925	14.557	-0.82765	-11.203	0	0	0	0
2.8798	14.593	-0.83837	-11.154	0	0	0	0
2.8188	14.621	-0.84611	-11.077	0	0	0	0
2.7413	14.634	-0.85192	-10.977	0	0	0	0
2.6491	14.627	-0.85586	-10.866	0	0	0	0
2.5463	14.598	-0.85735	-10.755	0	0	0	0
2.4393	14.551	-0.8557	-10.653	-0.86467	-10.629	0	0
2.3354	14.492	-0.85075	-10.566	0	0	0	0
2.2411	14.427	-0.8431	-10.496	0	0	0	0
2.1602	14.363	-0.83391	-10.444	0	0	0	0
2.0932	14.305	-0.82434	-10.41	0	0	0	0
2.0376	14.257	-0.81527	-10.393	0	0	0	0
1.9891	14.225	-0.80729	-10.388	0	0	0	0
1.9426	14.212	-0.8007	-10.39	0	0	0	0
1.8939	14.219	-0.79543	-10.394	0	0	0	0
1.8412	14.246	-0.79119	-10.396	0	0	0	0
1.7842	14.294	-0.78777	-10.393	0	0	0	0
1.7229	14.359	-0.78508	-10.385	0	0	0	0
1.6573	14.43	-0.78308	-10.372	0	0	0	0
1.5876	14.494	-0.7814	-10.358	0	0	-0.76346	-10.321
1.5153	14.538	-0.77899	-10.344	0	0	0	0
1.4432	14.558	-0.77418	-10.337	0	0	0	0
1.3749	14.559	-0.76544	-10.338	0	0	0	0
1.3133	14.552	-0.75234	-10.345	0	0	0	0
1.2604	14.542	-0.73568	-10.354	0	0	0	0
1.2167	14.535	-0.71682	-10.36	0	0	0	0
1.1814	14.531	-0.69675	-10.364	0	0	0	0
1.1517	14.537	-0.67568	-10.365	0	0	0	0
1.1225	14.556	-0.65298	-10.365	0	0	0	0
1.0866	14.59	-0.62743	-10.363	0	0	0	0
1.0363	14.639	-0.59781	-10.36	0	0	0	0
0.96554	14.697	-0.56356	-10.356	0	0	0	0
0.8711	14.751	-0.52496	-10.353	0	0	0	0
0.75267	14.783	-0.48241	-10.353	0	0	0	0
0.61335	14.782	-0.43592	-10.356	0	0	0	0
0.45929	14.748	-0.38558	-10.364	0	0	0	0
0.29762	14.693	-0.3324	-10.379	0	0	0	0
0.13411	14.632	-0.27867	-10.404	0	0	0	0
-0.028129	14.583	-0.22709	-10.445	0	0	0	0
-0.18885	14.56	-0.17941	-10.504	0	0	0	0
-0.34961	14.568	-0.13596	-10.58	0	0	0	0
-0.51207	14.603	-0.096557	-10.667	0	0	0	0
-0.67688	14.653	-0.061532	-10.76	0	0	0	0
-0.84304	14.709	-0.031648	-10.853	0	0	0	0
-1.008	14.762	-0.007022	-10.942	0	0	0	0
-1.1699	14.808	0.013324	-11.028	0	0	0	0
-1.3301	14.844	0.030872	-11.109	0	0	0	0
-1.4941	14.872	0.046922	-11.183	-1.4587	14.755	0	0
-1.6679	14.893	0.062375	-11.251	0	0	0	0
-1.8545	14.905	0.07767	-11.313	0	0	0	0
-2.0521	14.906	0.092489	-11.369	0	0	0	0
-2.2551	14.893	0.10537	-11.412	0	0	0	0
-2.4576	14.872	0.11366	-11.433	0	0	0	0
-2.6552	14.857	0.11423	-11.424	0	0	0	0
-2.8467	14.86	0.10467	-11.387	0	0	-2.8963	14.645
-3.0343	14.895	0.084262	-11.333	0	0	0	0
-3.2229	14.965	0.054136	-11.276	0	0	0	0
-3.4172	15.064	0.016755	-11.23	0	0	0	0
-3.6186	15.176	-0.025029	-11.201	0	0	0	0
-3.8241	15.286	-0.068575	-11.192	0	0	0	0
-4.0271	15.382	-0.11155	-11.201	0	0	0	0
-4.2203	15.462	-0.15191	-11.224	0	0	0	0
-4.3981	15.524	-0.18819	-11.255	0	0	0	0
-4.5575	15.564	-0.22026	-11.287	0	0	0	0
-4.6985	15.582	-0.24998	-11.316	0	0	0	0
-4.8231	15.58	-0.28103	-11.335	0	0	0	0
-4.9337	15.565	-0.31833	-11.339	0	0	0	0
-5.0325	15.543	-0.36696	-11.325	0	0	0	0
-5.1223	15.521	-0.43088	-11.291	0	0	0	0
-5.2066	15.505	-0.51165	-11.239	0	0	0	0
-5.288	15.5	-0.60811	-11.171	0	0	0	0
-5.367	15.513	-0.71675	-11.093	0	0	0	0
-5.4423	15.546	-0.83245	-11.01	0	0	0	0
-5.5118	15.598	-0.94907	-10.93	0	0	0	0
-5.5725	15.656	-1.0603	-10.861	0	0	0	0
-5.6226	15.709	-1.1609	-10.808	0	0	0	0
-5.6617	15.75	-1.2477	-10.772	0	0	0	0
-5.6927	15.78	-1.3196	-10.751	0	0	0	0
-5.7201	15.8	-1.3768	-10.738	0	0	0	0
-5.7488	15.816	-1.4209	-10.732	0	0	0	0
-5.7817	15.832	-1.4541	-10.732	0	0	0	0
-5.8189	15.849	-1.4795	-10.736	0	0	0	0
-5.8578	15.865	-1.5006	-10.743	0	0	0	0
-5.8946	15.876	-1.5203	-10.752	0	0	0	0
-5.9267	15.879	-1.5407	-10.763	0	0	0	0
-5.9532	15.877	-1.5627	-10.776	0	0	0	0
-5.9749	15.871	-1.5865	-10.792	0	0	0	0
-5.9929	15.861	-1.6126	-10.815	0	0	0	0
-6.0079	15.848	-1.642	-10.847	0	0	0	0
-6.0186	15.831	-1.6757	-10.888	0	0	0	0
-6.0218	15.812	-1.7141	-10.938	0	0	0	0
-6.0146	15.794	-1.7561	-10.994	0	0	0	0
-5.9958	15.782	-1.7997	-11.054	0	0	0	0
-5.9647	15.78	-1.8422	-11.116	0	0	0	0
-5.92	15.788	-1.8809	-11.177	0	0	0	0
-5.8606	15.803	-1.914	-11.237	0	0	0	0
-5.7861	15.817	-1.9409	-11.296	0	0	0	0
-5.6976	15.821	-1.9624	-11.354	0	0	0	0
-5.5971	15.804	-1.9797	-11.412	0	0	0	0
-5.4879	15.766	-1.9944	-11.47	0	0	0	0
-5.3719	15.709	-2.008	-11.524	0	0	0	0
-5.2483	15.639	-2.0214	-11.576	0	0	0	0
-5.115	15.559	-2.0349	-11.625	0	0	0	0
-4.9725	15.474	-2.048	-11.672	0	0	0	0
-4.826	15.393	-2.0585	-11.719	0	0	0	0
-4.6833	15.322	-2.0635	-11.769	0	0	0	0
-4.5511	15.264	-2.0589	-11.826	0	0	0	0
-4.432	15.22	-2.0414	-11.898	0	0	0	0
-4.3238	15.19	-2.0102	-11.989	0	0	0	0
-4.2216	15.174	-1.9682	-12.101	0	0	0	0
-4.1193	15.172	-1.9207	-12.23	0	0	0	0
-4.0113	15.177	-1.8732	-12.366	0	0	0	0
-3.8931	15.185	-1.8299	-12.502	0	0	0	0
-3.7634	15.189	-1.7926	-12.631	0	0	0	0
-3.6238	15.181	-1.7603	-12.75	0	0	0	0
-3.4771	15.16	-1.7294	-12.86	0	0	0	0
-3.326	15.126	-1.6959	-12.96	0	0	0	0
-3.1731	15.089	-1.657	-13.046	0	0	0	0
-3.0215	15.053	-1.6119	-13.119	0	0	0	0
-2.8745	15.024	-1.5615	-13.179	0	0	0	0
-2.7347	15	-1.5086	-13.229	0	0	0	0
-2.6045	14.982	-1.4563	-13.274	0	0	0	0
-2.4854	14.967	-1.4072	-13.316	0	0	0	0
-2.3776	14.954	-1.3624	-13.358	0	0	0	0
-2.2789	14.936	-1.3229	-13.398	0	0	0	0
-2.1856	14.908	-1.2885	-13.439	0	0	0	0
-2.0932	14.868	-1.2578	-13.48	0	0	0	0
-1.9986	14.817	-1.2281	-13.521	0	0	0	0
-1.8998	14.758	-1.197	-13.561	0	0	0	0
-1.7955	14.689	-1.1628	-13.597	0	0	0	0
-1.6851	14.605	-1.1251	-13.629	0	0	0	0
-1.5696	14.5	-1.0846	-13.657	0	0	0	0
