## Supplementary material for "How to control unpredictable others in court-net sports": International match data: n7_7_14.txt

0.81611	-12.078	-2.1981	12.578	0	0	0.80619	-12.071
0.82984	-12.016	-2.2294	12.603	0	0	0	0
0.85261	-11.944	-2.2557	12.571	0	0	0	0
0.88477	-11.87	-2.2752	12.493	0	0	0	0
0.92505	-11.801	-2.2873	12.394	0	0	0	0
0.97095	-11.737	-2.2933	12.3	0	0	0	0
1.0194	-11.675	-2.2964	12.226	0	0	0	0
1.0669	-11.609	-2.3012	12.177	0	0	0	0
1.1105	-11.537	-2.3138	12.152	0	0	0	0
1.1469	-11.459	-2.3409	12.146	0	0	0	0
1.1741	-11.382	-2.3889	12.154	0	0	0	0
1.192	-11.31	-2.4614	12.17	0	0	0	0
1.2021	-11.248	-2.5574	12.188	0	0	0	0
1.2069	-11.198	-2.6707	12.199	0	0	0	0
1.2091	-11.164	-2.7921	12.191	0	0	0	0
1.2112	-11.146	-2.9126	12.154	0	0	0	0
1.2148	-11.144	-3.0266	12.092	0	0	0	0
1.2211	-11.157	-3.1325	12.021	-3.1122	11.818	0	0
1.23	-11.183	-3.2307	11.961	0	0	0	0
1.2405	-11.219	-3.3218	11.927	0	0	0	0
1.2507	-11.263	-3.4065	11.921	0	0	0	0
1.2588	-11.312	-3.4842	11.934	0	0	0	0
1.2636	-11.362	-3.553	11.95	0	0	0	0
1.2651	-11.412	-3.6116	11.962	0	0	0	0
1.2637	-11.458	-3.6595	11.966	0	0	0	0
1.2599	-11.502	-3.6977	11.963	0	0	0	0
1.2538	-11.547	-3.7273	11.951	0	0	0	0
1.2451	-11.596	-3.749	11.932	0	0	0	0
1.2332	-11.652	-3.7636	11.911	0	0	-3.772	11.818
1.2182	-11.713	-3.7726	11.895	0	0	0	0
1.2006	-11.779	-3.7783	11.884	0	0	0	0
1.1814	-11.849	-3.7837	11.881	0	0	0	0
1.1615	-11.92	-3.7916	11.885	0	0	0	0
1.1415	-11.99	-3.8045	11.895	0	0	0	0
1.122	-12.055	-3.8234	11.91	0	0	0	0
1.104	-12.11	-3.8477	11.924	0	0	0	0
1.0891	-12.151	-3.8744	11.932	0	0	0	0
1.078	-12.177	-3.8993	11.927	0	0	0	0
1.0696	-12.191	-3.9186	11.909	0	0	0	0
1.0609	-12.196	-3.9315	11.885	0	0	0	0
1.0473	-12.194	-3.9398	11.865	0	0	0	0
1.023	-12.188	-3.946	11.854	0	0	0	0
0.98161	-12.183	-3.9526	11.859	0	0	0	0
0.91798	-12.184	-3.9611	11.883	0	0	0	0
0.83045	-12.195	-3.9716	11.927	0	0	0	0
0.72233	-12.219	-3.9818	11.991	0	0	0	0
0.60092	-12.254	-3.9868	12.066	0	0	0	0
0.47473	-12.297	-3.9798	12.14	0	0	0	0
0.35068	-12.344	-3.9531	12.201	0	0	0	0
0.23262	-12.392	-3.9005	12.24	0	0	0	0
0.12145	-12.441	-3.8195	12.249	0	0	0	0
0.015503	-12.493	-3.7133	12.224	0	0	0	0
-0.089049	-12.55	-3.5888	12.171	0	0	0	0
-0.1969	-12.611	-3.4532	12.098	0	0	0	0
-0.3114	-12.679	-3.3107	12.019	0	0	0	0
-0.43286	-12.757	-3.163	11.942	0	0	0	0
-0.55829	-12.849	-3.0112	11.872	0	0	0	0
-0.68323	-12.958	-2.8573	11.809	0	0	0	0
-0.80475	-13.085	-2.7042	11.753	-0.83797	-12.971	0	0
-0.92306	-13.225	-2.5567	11.702	0	0	0	0
-1.0401	-13.372	-2.4196	11.66	0	0	0	0
-1.1574	-13.517	-2.2954	11.631	0	0	0	0
-1.2745	-13.65	-2.1826	11.622	0	0	0	0
-1.389	-13.765	-2.076	11.638	0	0	0	0
-1.4974	-13.86	-1.9691	11.683	0	0	0	0
-1.5961	-13.937	-1.8553	11.748	0	0	0	0
-1.6828	-14	-1.7296	11.824	0	0	0	0
-1.7566	-14.053	-1.5891	11.897	0	0	-1.7672	-13.993
-1.8182	-14.1	-1.4342	11.959	0	0	0	0
-1.8696	-14.142	-1.2687	12.004	0	0	0	0
-1.9134	-14.177	-1.0988	12.03	0	0	0	0
-1.9523	-14.204	-0.93179	12.037	0	0	0	0
-1.989	-14.222	-0.77425	12.026	0	0	0	0
-2.0262	-14.232	-0.63168	12.003	0	0	0	0
-2.0667	-14.235	-0.50741	11.972	0	0	0	0
-2.1122	-14.236	-0.40179	11.938	0	0	0	0
-2.1631	-14.238	-0.31221	11.903	0	0	0	0
-2.2173	-14.244	-0.23361	11.871	0	0	0	0
-2.2711	-14.258	-0.15885	11.849	0	0	0	0
-2.3207	-14.28	-0.079611	11.84	0	0	0	0
-2.3633	-14.31	0.011324	11.843	0	0	0	0
-2.3974	-14.342	0.11794	11.851	0	0	0	0
-2.4229	-14.374	0.23999	11.854	0	0	0	0
-2.4413	-14.401	0.37285	11.845	0	0	0	0
-2.4542	-14.423	0.50856	11.821	0	0	0	0
-2.4627	-14.437	0.63816	11.784	0	0	0	0
-2.4661	-14.442	0.7549	11.735	0	0	0	0
-2.4624	-14.436	0.85685	11.679	0	0	0	0
-2.448	-14.42	0.94677	11.62	0	0	0	0
-2.4195	-14.395	1.03	11.566	0	0	0	0
-2.3743	-14.361	1.1125	11.527	0	0	0	0
-2.3125	-14.321	1.1999	11.506	0	0	0	0
-2.2365	-14.278	1.2955	11.508	0	0	0	0
-2.1497	-14.235	1.3994	11.529	0	0	0	0
-2.0554	-14.194	1.5094	11.565	0	0	0	0
-1.9553	-14.156	1.622	11.606	0	0	0	0
-1.8511	-14.122	1.7338	11.646	0	0	0	0
-1.7453	-14.092	1.842	11.678	0	0	0	0
-1.6401	-14.065	1.9449	11.704	0	0	0	0
-1.5377	-14.038	2.0419	11.728	0	0	0	0
-1.4397	-14.011	2.1343	11.757	0	0	0	0
-1.3476	-13.983	2.2236	11.791	0	0	0	0
-1.2626	-13.955	2.3115	11.827	0	0	0	0
-1.185	-13.928	2.399	11.86	0	0	0	0
-1.1148	-13.903	2.4869	11.886	0	0	0	0
-1.0509	-13.88	2.5765	11.909	0	0	0	0
-0.99109	-13.86	2.6688	11.94	0	0	0	0
-0.9332	-13.841	2.762	11.984	0	0	0	0
-0.87581	-13.822	2.8526	12.041	0	0	0	0
-0.81812	-13.802	2.9375	12.099	0	0	0	0
-0.75955	-13.783	3.0162	12.149	0	0	0	0
-0.69996	-13.765	3.0901	12.184	3.1044	12.14	0	0
-0.63981	-13.747	3.1608	12.203	0	0	0	0
-0.57972	-13.731	3.2293	12.208	0	0	0	0
-0.52028	-13.716	3.2953	12.197	0	0	0	0
-0.4626	-13.705	3.3567	12.173	0	0	0	0
-0.40843	-13.698	3.4107	12.139	0	0	0	0
-0.35969	-13.695	3.456	12.098	0	0	0	0
-0.31834	-13.695	3.4922	12.055	0	0	0	0
-0.28589	-13.696	3.5201	12.015	0	0	0	0
-0.2627	-13.696	3.5406	11.981	0	0	0	0
-0.24794	-13.695	3.5552	11.956	0	0	0	0
-0.24002	-13.693	3.5658	11.939	0	0	0	0
-0.23701	-13.689	3.5746	11.928	0	0	0	0
-0.23716	-13.684	3.5821	11.924	0	0	0	0
-0.23917	-13.676	3.5882	11.927	0	0	0	0
-0.24228	-13.665	3.5919	11.94	0	0	3.6104	11.75
-0.2461	-13.65	3.5928	11.963	0	0	0	0
-0.25042	-13.634	3.5914	11.991	0	0	0	0
-0.25496	-13.621	3.5888	12.013	0	0	0	0
-0.25931	-13.614	3.5863	12.021	0	0	0	0
-0.2632	-13.614	3.5839	12.013	0	0	0	0
-0.26685	-13.621	3.5807	11.993	0	0	0	0
-0.27083	-13.632	3.5752	11.963	0	0	0	0
-0.27542	-13.641	3.5663	11.922	0	0	0	0
-0.27997	-13.645	3.5537	11.872	0	0	0	0
-0.28249	-13.641	3.5368	11.814	0	0	0	0
-0.27938	-13.627	3.5152	11.758	0	0	0	0
-0.26592	-13.6	3.4883	11.712	0	0	0	0
-0.23708	-13.562	3.4556	11.685	0	0	0	0
-0.18873	-13.516	3.4154	11.676	0	0	0	0
-0.11852	-13.466	3.3661	11.68	0	0	0	0
-0.026642	-13.418	3.3071	11.69	0	0	0	0
0.083962	-13.379	3.2385	11.7	0	0	0	0
0.20797	-13.356	3.162	11.709	0	0	0	0
0.33921	-13.348	3.0797	11.718	0	0	0	0
0.47292	-13.351	2.9935	11.727	0	0	0	0
0.607	-13.363	2.9036	11.738	0	0	0	0
0.74179	-13.382	2.8083	11.752	0	0	0	0
0.87922	-13.408	2.7051	11.77	0	0	0	0
1.0221	-13.44	2.5921	11.797	0	0	0	0
1.173	-13.476	2.4699	11.83	0	0	0	0
1.3328	-13.515	2.3426	11.86	0	0	0	0
1.4987	-13.555	2.2168	11.88	0	0	0	0
1.6659	-13.595	2.0999	11.885	0	0	0	0
1.8304	-13.634	1.9986	11.881	1.8424	-13.557	0	0
1.9909	-13.672	1.9165	11.874	0	0	0	0
2.1476	-13.711	1.8533	11.872	0	0	0	0
2.3015	-13.747	1.8046	11.876	0	0	0	0
2.4519	-13.779	1.7636	11.886	0	0	0	0
2.5958	-13.805	1.7227	11.903	0	0	0	0
2.7289	-13.826	1.6758	11.93	0	0	0	0
2.8485	-13.842	1.6198	11.973	0	0	0	0
2.9553	-13.861	1.5544	12.038	0	0	0	0
3.052	-13.884	1.4812	12.125	0	0	3.0276	-13.817
3.1424	-13.911	1.4027	12.23	0	0	0	0
3.2297	-13.939	1.3217	12.339	0	0	0	0
3.3152	-13.963	1.2412	12.443	0	0	0	0
3.3984	-13.981	1.1636	12.535	0	0	0	0
3.4775	-13.993	1.0918	12.614	0	0	0	0
3.5508	-14.001	1.028	12.677	0	0	0	0
3.6179	-14.007	0.97238	12.72	0	0	0	0
3.6794	-14.011	0.92333	12.74	0	0	0	0
3.7363	-14.011	0.87864	12.734	0	0	0	0
3.7903	-14.005	0.83615	12.701	0	0	0	0
3.8446	-13.992	0.79271	12.643	0	0	0	0
3.9024	-13.972	0.74317	12.568	0	0	0	0
3.9653	-13.945	0.68095	12.488	0	0	0	0
4.0309	-13.916	0.6005	12.419	0	0	0	0
4.0932	-13.883	0.50006	12.369	0	0	0	0
4.1447	-13.846	0.38265	12.346	0	0	0	0
4.1782	-13.804	0.25453	12.351	0	0	0	0
4.1887	-13.757	0.12312	12.384	0	0	0	0
4.1742	-13.706	-0.004534	12.444	0	0	0	0
4.1352	-13.652	-0.12264	12.521	0	0	0	0
4.0755	-13.601	-0.22756	12.603	0	0	0	0
4.001	-13.558	-0.31855	12.675	-0.34023	12.834	0	0
3.9182	-13.525	-0.39763	12.725	0	0	0	0
3.8314	-13.503	-0.46882	12.755	0	0	0	0
3.743	-13.491	-0.53683	12.774	0	0	0	0
3.6527	-13.487	-0.60565	12.792	0	0	0	0
3.5594	-13.491	-0.67749	12.818	0	0	0	0
3.4628	-13.502	-0.75256	12.85	0	0	0	0
3.3646	-13.52	-0.82961	12.88	0	0	0	0
3.2677	-13.544	-0.9068	12.899	0	0	0	0
3.1753	-13.57	-0.98167	12.904	0	0	0	0
3.0896	-13.595	-1.0507	12.893	0	0	0	0
3.0099	-13.614	-1.1102	12.865	0	0	0	0
2.933	-13.625	-1.1572	12.821	0	0	0	0
2.8546	-13.628	-1.1908	12.764	0	0	0	0
2.7711	-13.626	-1.2119	12.698	0	0	0	0
2.6799	-13.618	-1.2237	12.636	0	0	0	0
2.5805	-13.607	-1.2305	12.584	0	0	0	0
2.474	-13.594	-1.2365	12.55	0	0	0	0
2.3627	-13.582	-1.2457	12.533	0	0	0	0
2.2496	-13.573	-1.2613	12.532	0	0	-1.2265	12.488
2.1383	-13.569	-1.2856	12.545	0	0	0	0
2.0324	-13.57	-1.3192	12.566	0	0	0	0
1.9352	-13.576	-1.361	12.591	0	0	0	0
1.8497	-13.587	-1.4078	12.612	0	0	0	0
1.7781	-13.598	-1.4549	12.627	0	0	0	0
1.7224	-13.607	-1.4983	12.635	0	0	0	0
1.6827	-13.608	-1.5373	12.637	0	0	0	0
1.6565	-13.599	-1.5735	12.633	0	0	0	0
1.6388	-13.58	-1.609	12.626	0	0	0	0
1.6242	-13.549	-1.6444	12.617	0	0	0	0
1.6089	-13.508	-1.6781	12.607	0	0	0	0
1.5911	-13.459	-1.7072	12.597	0	0	0	0
1.5708	-13.406	-1.7283	12.59	0	0	0	0
1.5492	-13.351	-1.7383	12.586	0	0	0	0
1.5295	-13.297	-1.7347	12.589	0	0	0	0
1.5166	-13.247	-1.7156	12.602	0	0	0	0
1.5176	-13.2	-1.6803	12.628	0	0	0	0
1.5396	-13.153	-1.6289	12.668	0	0	0	0
1.5863	-13.104	-1.5619	12.725	0	0	0	0
1.6566	-13.05	-1.4803	12.793	0	0	0	0
1.7445	-12.996	-1.3865	12.866	0	0	0	0
1.8419	-12.944	-1.2846	12.939	0	0	0	0
1.9426	-12.899	-1.1801	13.007	0	0	0	0
2.0446	-12.861	-1.0774	13.063	0	0	0	0
2.1491	-12.829	-0.97929	13.095	0	0	0	0
2.2581	-12.801	-0.88734	13.096	0	0	0	0
2.3729	-12.776	-0.80249	13.062	0	0	0	0
2.4921	-12.755	-0.72485	13.002	0	0	0	0
2.6124	-12.736	-0.65408	12.933	0	0	0	0
2.7292	-12.722	-0.59023	12.873	0	0	0	0
2.8389	-12.709	-0.53385	12.834	0	0	0	0
2.941	-12.695	-0.48566	12.821	0	0	0	0
3.0388	-12.676	-0.44626	12.831	0	0	0	0
3.1382	-12.647	-0.41536	12.865	3.0911	-12.704	0	0
3.2449	-12.609	-0.39137	12.92	0	0	0	0
3.3624	-12.566	-0.37159	12.993	0	0	0	0
3.4909	-12.524	-0.35324	13.078	0	0	3.4897	-12.461
3.6284	-12.488	-0.33474	13.163	0	0	0	0
3.772	-12.462	-0.31617	13.24	0	0	0	0
3.9183	-12.447	-0.29865	13.302	0	0	0	0
4.0629	-12.442	-0.28341	13.341	0	0	0	0
4.2006	-12.442	-0.27117	13.352	0	0	0	0
4.3263	-12.445	-0.26197	13.337	0	0	0	0
4.436	-12.448	-0.25538	13.309	0	0	0	0
4.5276	-12.448	-0.25093	13.277	0	0	0	0
4.6007	-12.444	-0.24848	13.246	0	0	0	0
4.6563	-12.436	-0.24848	13.219	0	0	0	0
4.6962	-12.426	-0.25219	13.192	0	0	0	0
4.7225	-12.416	-0.26161	13.165	0	0	0	0
4.7376	-12.407	-0.2791	13.14	0	0	0	0
4.7442	-12.4	-0.30665	13.12	0	0	0	0
4.7445	-12.396	-0.34503	13.111	0	0	0	0
4.7406	-12.394	-0.39326	13.118	0	0	0	0
4.7339	-12.392	-0.44886	13.139	0	0	0	0
4.725	-12.386	-0.50892	13.17	0	0	0	0
4.7146	-12.371	-0.57089	13.205	0	0	0	0
4.7037	-12.341	-0.63242	13.238	0	0	0	0
4.6929	-12.292	-0.69137	13.264	0	0	0	0
4.6829	-12.223	-0.74655	13.28	0	0	0	0
