## Supplementary material for "How to control unpredictable others in court-net sports": International match data: n7_7_15.txt

0.88986	-12.111	-2.9402	12.018	0	0	0.89264	-12.077
0.89493	-12.101	-2.9213	12.003	0	0	0	0
0.90616	-12.083	-2.8923	11.983	0	0	0	0
0.92531	-12.056	-2.8533	11.962	0	0	0	0
0.95339	-12.021	-2.8067	11.941	0	0	0	0
0.99003	-11.983	-2.7561	11.922	0	0	0	0
1.0331	-11.948	-2.7056	11.901	0	0	0	0
1.0784	-11.919	-2.6581	11.874	0	0	0	0
1.1209	-11.899	-2.6159	11.84	0	0	0	0
1.1554	-11.887	-2.5802	11.799	0	0	0	0
1.1783	-11.877	-2.551	11.755	0	0	0	0
1.1868	-11.867	-2.5262	11.716	0	0	0	0
1.1794	-11.85	-2.5012	11.688	0	0	0	0
1.1558	-11.827	-2.4697	11.683	0	0	0	0
1.1178	-11.8	-2.4254	11.702	0	0	0	0
1.069	-11.774	-2.3638	11.739	0	0	0	0
1.0137	-11.754	-2.2832	11.777	0	0	0	0
0.95569	-11.744	-2.1854	11.807	0	0	0	0
0.89804	-11.745	-2.0754	11.824	0	0	0	0
0.84237	-11.756	-1.9613	11.833	0	0	0	0
0.78922	-11.777	-1.8524	11.838	0	0	0	0
0.73887	-11.802	-1.7565	11.835	-1.6584	11.913	0	0
0.69167	-11.83	-1.6769	11.817	0	0	0	0
0.64798	-11.857	-1.6127	11.78	0	0	0	0
0.60821	-11.885	-1.5608	11.728	0	0	0	0
0.57299	-11.913	-1.5184	11.672	0	0	0	0
0.54295	-11.942	-1.484	11.622	0	0	0	0
0.51834	-11.97	-1.457	11.59	0	0	0	0
0.49855	-11.997	-1.4369	11.582	0	0	0	0
0.48206	-12.021	-1.4215	11.602	0	0	0	0
0.46725	-12.044	-1.4071	11.647	0	0	0	0
0.45324	-12.065	-1.3889	11.707	0	0	0	0
0.44019	-12.086	-1.3622	11.768	0	0	-1.3991	11.766
0.42889	-12.111	-1.3239	11.82	0	0	0	0
0.42018	-12.144	-1.2741	11.854	0	0	0	0
0.41457	-12.19	-1.2161	11.869	0	0	0	0
0.41217	-12.252	-1.156	11.868	0	0	0	0
0.41278	-12.33	-1.0999	11.858	0	0	0	0
0.41593	-12.42	-1.0518	11.849	0	0	0	0
0.42077	-12.516	-1.0126	11.847	0	0	0	0
0.426	-12.61	-0.98032	11.856	0	0	0	0
0.42982	-12.691	-0.95006	11.877	0	0	0	0
0.43002	-12.756	-0.91492	11.91	0	0	0	0
0.42449	-12.806	-0.86801	11.956	0	0	0	0
0.41199	-12.843	-0.80513	12.019	0	0	0	0
0.39299	-12.873	-0.72667	12.098	0	0	0	0
0.36999	-12.897	-0.63738	12.185	0	0	0	0
0.34672	-12.913	-0.54381	12.266	0	0	0	0
0.32638	-12.923	-0.45192	12.331	0	0	0	0
0.31022	-12.927	-0.36609	12.374	0	0	0	0
0.29769	-12.927	-0.28872	12.402	0	0	0	0
0.28741	-12.924	-0.22023	12.424	0	0	0	0
0.27814	-12.919	-0.16033	12.447	0	0	0	0
0.26916	-12.914	-0.10913	12.478	0	0	0	0
0.26025	-12.91	-0.066697	12.515	0	0	0	0
0.2515	-12.909	-0.032055	12.559	0.25048	-12.833	0	0
0.24317	-12.911	-0.00312	12.61	0	0	0	0
0.23574	-12.916	0.022684	12.668	0	0	0	0
0.22978	-12.922	0.047955	12.734	0	0	0	0
0.22559	-12.928	0.074945	12.802	0	0	0	0
0.22298	-12.933	0.1047	12.866	0	0	0	0
0.22147	-12.937	0.13661	12.92	0	0	0	0
0.22048	-12.939	0.16935	12.965	0	0	0	0
0.21953	-12.938	0.20183	13.005	0	0	0	0
0.21829	-12.934	0.23267	13.043	0	0	0	0
0.21668	-12.924	0.25977	13.081	0	0	0	0
0.21496	-12.907	0.28128	13.118	0	0	0	0
0.21389	-12.883	0.29695	13.155	0	0	0	0
0.21477	-12.852	0.30802	13.197	0	0	0.21516	-12.829
0.21945	-12.819	0.31632	13.247	0	0	0	0
0.23006	-12.789	0.32331	13.305	0	0	0	0
0.24838	-12.766	0.32957	13.366	0	0	0	0
0.27501	-12.754	0.33504	13.42	0	0	0	0
0.30884	-12.752	0.33976	13.462	0	0	0	0
0.34746	-12.761	0.34422	13.492	0	0	0	0
0.3879	-12.78	0.34917	13.514	0	0	0	0
0.42697	-12.808	0.35529	13.533	0	0	0	0
0.46151	-12.843	0.3627	13.555	0	0	0	0
0.48882	-12.883	0.37054	13.583	0	0	0	0
0.50678	-12.924	0.37638	13.617	0	0	0	0
0.51341	-12.961	0.37604	13.65	0	0	0	0
0.50672	-12.99	0.36436	13.679	0	0	0	0
0.48522	-13.007	0.33646	13.701	0	0	0	0
0.44865	-13.011	0.28884	13.718	0	0	0	0
0.39868	-13.002	0.22059	13.733	0	0	0	0
0.33893	-12.986	0.13376	13.746	0	0	0	0
0.27419	-12.965	0.031742	13.754	0	0	0	0
0.20909	-12.945	-0.082421	13.758	0	0	0	0
0.14711	-12.927	-0.20519	13.76	0	0	0	0
0.090308	-12.914	-0.33228	13.764	0	0	0	0
0.03969	-12.909	-0.46061	13.772	0	0	0	0
-0.003999	-12.912	-0.5889	13.783	0	0	0	0
-0.039857	-12.925	-0.71639	13.794	0	0	0	0
-0.067306	-12.947	-0.8423	13.797	0	0	0	0
-0.086949	-12.974	-0.96578	13.793	0	0	0	0
-0.10047	-13.003	-1.0852	13.782	0	0	0	0
-0.1096	-13.029	-1.1978	13.767	0	0	0	0
-0.11548	-13.052	-1.3004	13.748	-1.3144	13.826	0	0
-0.11872	-13.072	-1.3898	13.729	0	0	0	0
-0.11962	-13.09	-1.4641	13.714	0	0	0	0
-0.11811	-13.103	-1.5241	13.708	0	0	0	0
-0.11373	-13.107	-1.5725	13.713	0	0	0	0
-0.10559	-13.097	-1.6122	13.729	0	0	0	0
-0.092116	-13.069	-1.6453	13.75	0	0	0	0
-0.071275	-13.025	-1.672	13.772	0	0	0	0
-0.041671	-12.97	-1.6919	13.79	0	0	0	0
-0.00375	-12.915	-1.7049	13.803	0	0	0	0
0.040166	-12.871	-1.7123	13.811	0	0	-1.7113	13.749
0.087343	-12.849	-1.7161	13.814	0	0	0	0
0.13582	-12.856	-1.7193	13.815	0	0	0	0
0.18406	-12.894	-1.725	13.812	0	0	0	0
0.22998	-12.96	-1.7361	13.807	0	0	0	0
0.27062	-13.045	-1.755	13.8	0	0	0	0
0.30293	-13.137	-1.7821	13.79	0	0	0	0
0.32523	-13.223	-1.8155	13.778	0	0	0	0
0.33846	-13.289	-1.8504	13.766	0	0	0	0
0.34623	-13.331	-1.8814	13.755	0	0	0	0
0.35408	-13.349	-1.9033	13.751	0	0	0	0
0.36873	-13.345	-1.9113	13.752	0	0	0	0
0.39716	-13.323	-1.901	13.757	0	0	0	0
0.44537	-13.288	-1.8698	13.76	0	0	0	0
0.51702	-13.245	-1.8183	13.756	0	0	0	0
0.61297	-13.2	-1.75	13.741	0	0	0	0
0.73133	-13.159	-1.6694	13.715	0	0	0	0
0.86751	-13.122	-1.5814	13.68	0	0	0	0
1.0149	-13.09	-1.4914	13.645	0	0	0	0
1.1669	-13.061	-1.404	13.619	0	0	0	0
1.3191	-13.037	-1.3217	13.609	0	0	0	0
1.4693	-13.016	-1.2439	13.622	0	0	0	0
1.617	-13.001	-1.168	13.656	0	0	0	0
1.7631	-12.991	-1.0915	13.704	0	0	0	0
1.909	-12.985	-1.0131	13.752	0	0	0	0
2.0564	-12.982	-0.93195	13.785	0	0	0	0
2.205	-12.981	-0.84793	13.795	0	0	0	0
2.3534	-12.981	-0.76329	13.783	0	0	0	0
2.4992	-12.982	-0.68259	13.756	2.5177	-12.88	0	0
2.6408	-12.982	-0.61079	13.727	0	0	0	0
2.7785	-12.982	-0.55134	13.706	0	0	0	0
2.9142	-12.978	-0.5056	13.694	0	0	0	0
3.0495	-12.968	-0.47291	13.688	0	0	0	0
3.1836	-12.954	-0.45066	13.683	0	0	0	0
3.3126	-12.937	-0.43534	13.676	0	0	0	0
3.4317	-12.915	-0.42388	13.665	0	0	0	0
3.5367	-12.889	-0.41444	13.648	0	0	0	0
3.626	-12.859	-0.40614	13.625	0	0	0	0
3.7006	-12.826	-0.3986	13.596	0	0	0	0
3.7641	-12.794	-0.39198	13.562	0	0	0	0
3.8202	-12.768	-0.38694	13.529	0	0	0	0
3.8719	-12.75	-0.38431	13.504	0	0	3.8566	-12.698
3.9214	-12.738	-0.38478	13.493	0	0	0	0
3.9698	-12.731	-0.38882	13.495	0	0	0	0
4.0163	-12.727	-0.39661	13.502	0	0	0	0
4.0594	-12.725	-0.40796	13.508	0	0	0	0
4.0974	-12.725	-0.42239	13.507	0	0	0	0
4.13	-12.726	-0.43956	13.497	0	0	0	0
4.1582	-12.728	-0.45972	13.478	0	0	0	0
4.184	-12.73	-0.48363	13.453	0	0	0	0
4.2094	-12.731	-0.51161	13.427	0	0	0	0
4.2361	-12.727	-0.54236	13.408	0	0	0	0
4.2645	-12.718	-0.57245	13.402	0	0	0	0
4.2933	-12.701	-0.5967	13.408	0	0	0	0
4.32	-12.68	-0.60877	13.422	0	0	0	0
4.3424	-12.657	-0.60212	13.438	0	0	0	0
4.3594	-12.636	-0.57179	13.451	0	0	0	0
4.3706	-12.617	-0.51604	13.458	0	0	0	0
4.3754	-12.6	-0.4365	13.464	0	0	0	0
4.3726	-12.583	-0.33759	13.473	0	0	0	0
4.3593	-12.567	-0.22625	13.493	0	0	0	0
4.3324	-12.549	-0.1107	13.526	0	0	0	0
4.2887	-12.529	0.002675	13.569	0	0	0	0
4.2258	-12.505	0.11144	13.616	0	0	0	0
4.1425	-12.479	0.21682	13.658	0	0	0	0
4.0394	-12.454	0.32249	13.693	0	0	0	0
3.9199	-12.433	0.43335	13.719	0	0	0	0
3.7891	-12.416	0.55404	13.74	0	0	0	0
3.6521	-12.404	0.68699	13.762	0	0	0	0
3.5121	-12.397	0.83064	13.789	0	0	0	0
3.3706	-12.394	0.98005	13.824	0	0	0	0
3.2291	-12.395	1.1304	13.869	1.117	13.788	0	0
3.0895	-12.397	1.2789	13.922	0	0	0	0
2.9544	-12.398	1.424	13.982	0	0	0	0
2.8258	-12.397	1.5632	14.047	0	0	0	0
2.7035	-12.393	1.695	14.116	0	0	0	0
2.5849	-12.384	1.8187	14.19	0	0	0	0
2.4664	-12.37	1.9345	14.269	0	0	0	0
2.3441	-12.352	2.0415	14.347	0	0	0	0
2.2144	-12.331	2.1375	14.415	0	0	0	0
2.0748	-12.308	2.2207	14.467	0	0	0	0
1.9248	-12.287	2.2905	14.498	0	0	2.29	14.552
1.7664	-12.267	2.3482	14.51	0	0	0	0
1.6049	-12.246	2.396	14.508	0	0	0	0
1.4477	-12.224	2.4365	14.505	0	0	0	0
1.3023	-12.199	2.4727	14.51	0	0	0	0
1.1734	-12.174	2.5076	14.526	0	0	0	0
1.0619	-12.152	2.5431	14.555	0	0	0	0
0.96501	-12.135	2.5791	14.594	0	0	0	0
0.8785	-12.121	2.614	14.643	0	0	0	0
0.79835	-12.104	2.6454	14.699	0	0	0	0
0.72088	-12.08	2.6706	14.755	0	0	0	0
0.64271	-12.047	2.6872	14.8	0	0	0	0
0.56087	-12.004	2.6935	14.825	0	0	0	0
0.47341	-11.956	2.6898	14.828	0	0	0	0
0.38036	-11.905	2.6787	14.82	0	0	0	0
0.28376	-11.852	2.6646	14.812	0	0	0	0
0.18691	-11.798	2.6508	14.811	0	0	0	0
0.093923	-11.742	2.6393	14.815	0	0	0	0
0.009641	-11.684	2.6302	14.821	0	0	0	0
-0.061687	-11.623	2.6232	14.827	0	0	0	0
-0.11834	-11.558	2.6166	14.831	0	0	0	0
-0.1621	-11.491	2.6065	14.832	0	0	0	0
-0.19756	-11.421	2.587	14.829	0	0	0	0
-0.23034	-11.35	2.5522	14.82	0	0	0	0
-0.26527	-11.274	2.4995	14.806	0	0	0	0
-0.30522	-11.192	2.4304	14.788	0	0	0	0
-0.35075	-11.105	2.3497	14.766	0	0	0	0
-0.40059	-11.014	2.2625	14.745	0	0	0	0
-0.45289	-10.917	2.1718	14.726	0	0	0	0
-0.50597	-10.812	2.0791	14.71	0	0	0	0
-0.55833	-10.694	1.9846	14.694	0	0	0	0
-0.60882	-10.56	1.8889	14.672	0	0	0	0
-0.65721	-10.409	1.7942	14.639	0	0	0	0
-0.70437	-10.245	1.7045	14.593	0	0	0	0
-0.75173	-10.073	1.6229	14.535	0	0	0	0
-0.79973	-9.8991	1.5507	14.465	0	0	0	0
-0.84661	-9.7289	1.4874	14.382	0	0	0	0
-0.88861	-9.5645	1.4312	14.287	-0.92548	-9.6195	0	0
-0.92178	-9.4061	1.3802	14.181	0	0	0	0
-0.94392	-9.2546	1.3328	14.069	0	0	0	0
-0.95548	-9.1103	1.2872	13.955	0	0	0	0
-0.95907	-8.9716	1.2414	13.842	0	0	0	0
-0.95829	-8.8369	1.1941	13.736	0	0	0	0
-0.95661	-8.7073	1.145	13.643	0	0	0	0
-0.95702	-8.5863	1.0955	13.568	0	0	0	0
-0.96216	-8.479	1.0478	13.514	0	0	0	0
-0.97432	-8.3893	1.005	13.481	0	0	0	0
-0.99499	-8.3182	0.96961	13.465	0	0	0	0
-1.0243	-8.2634	0.94231	13.462	0	0	0	0
-1.0606	-8.2195	0.92153	13.462	0	0	0	0
-1.1009	-8.1791	0.90461	13.458	0	0	0	0
-1.1414	-8.1355	0.88932	13.441	0	0	-1.1281	-8.1708
-1.1777	-8.0852	0.87467	13.407	0	0	0	0
-1.2062	-8.0289	0.86077	13.36	0	0	0	0
-1.2251	-7.9703	0.84793	13.31	0	0	0	0
-1.2347	-7.9135	0.83581	13.269	0	0	0	0
-1.2371	-7.8614	0.82349	13.242	0	0	0	0
-1.2353	-7.8165	0.81026	13.23	0	0	0	0
-1.2318	-7.7804	0.79654	13.227	0	0	0	0
-1.2283	-7.7526	0.7845	13.233	0	0	0	0
-1.2256	-7.7307	0.77719	13.246	0	0	0	0
-1.2241	-7.7121	0.7766	13.267	0	0	0	0
-1.2234	-7.6958	0.78247	13.295	0	0	0	0
-1.2231	-7.6828	0.79253	13.329	0	0	0	0
-1.2227	-7.6747	0.8039	13.362	0	0	0	0
-1.2216	-7.6702	0.81453	13.388	0	0	0	0
-1.2194	-7.6657	0.82361	13.4	0	0	0	0
-1.2163	-7.6574	0.83076	13.397	0	0	0	0
-1.2124	-7.6439	0.83501	13.376	0	0	0	0
-1.2077	-7.6265	0.83443	13.341	0	0	0	0
-1.2013	-7.61	0.82744	13.3	0	0	0	0
-1.192	-7.6021	0.81476	13.26	0	0	0	0
-1.1786	-7.6103	0.7993	13.23	0	0	0	0
-1.1603	-7.6367	0.78385	13.206	0	0	0	0
-1.1367	-7.6783	0.77007	13.18	0	0	0	0
-1.1067	-7.7295	0.75945	13.142	0.76631	13.212	0	0
-1.0695	-7.7859	0.75411	13.088	0	0	0	0
-1.0247	-7.8452	0.75606	13.014	0	0	0	0
-0.97406	-7.9086	0.76602	12.925	0	0	0	0
-0.9204	-7.9801	0.78312	12.823	0	0	0	0
-0.86745	-8.0633	0.80564	12.712	0	0	0	0
-0.81847	-8.159	0.83169	12.599	0	0	0	0
-0.7755	-8.2642	0.85962	12.485	0	0	0	0
-0.7391	-8.3742	0.88808	12.372	0	0	0	0
-0.70822	-8.4857	0.91587	12.261	0	0	0	0
-0.68088	-8.5985	0.94215	12.154	0	0	0	0
-0.6557	-8.7128	0.96625	12.052	0	0	0	0
-0.63267	-8.8264	0.98768	11.958	0	0	0	0
-0.61274	-8.9348	1.0061	11.874	0	0	0	0
-0.59704	-9.0331	1.0213	11.798	0	0	0	0
-0.58665	-9.1179	1.0324	11.727	0	0	0	0
-0.58223	-9.1886	1.0384	11.657	0	0	0	0
-0.58371	-9.2481	1.0378	11.585	0	0	0	0
-0.59031	-9.3041	1.0306	11.512	0	0	0	0
-0.60091	-9.3678	1.0187	11.444	0	0	1.0285	11.284
-0.61414	-9.4513	1.0063	11.387	0	0	0	0
-0.62825	-9.5623	0.99758	11.346	0	0	0	0
-0.64124	-9.7015	0.99514	11.322	0	0	0	0
-0.65151	-9.8611	0.99899	11.311	0	0	0	0
-0.65847	-10.028	1.0075	11.31	0	0	0	0
-0.6628	-10.188	1.0188	11.312	0	0	0	0
-0.66583	-10.326	1.032	11.315	0	0	0	0
-0.66866	-10.431	1.0467	11.315	0	0	0	0
-0.67163	-10.5	1.0623	11.311	0	0	0	0
-0.67461	-10.536	1.0769	11.3	0	0	0	0
-0.67698	-10.545	1.088	11.281	0	0	0	0
-0.67726	-10.538	1.093	11.258	0	0	0	0
-0.67269	-10.522	1.0906	11.237	0	0	0	0
-0.65907	-10.508	1.0814	11.226	0	0	0	0
-0.63145	-10.502	1.068	11.232	0	0	0	0
-0.58578	-10.508	1.0534	11.259	0	0	0	0
-0.52024	-10.522	1.0404	11.306	0	0	0	0
-0.43523	-10.54	1.0307	11.367	0	0	0	0
-0.33313	-10.562	1.0253	11.439	0	0	0	0
-0.21866	-10.588	1.0235	11.52	0	0	0	0
-0.098306	-10.624	1.0234	11.614	0	0	0	0
0.022121	-10.673	1.0221	11.722	0	0	0	0
0.14013	-10.738	1.0166	11.844	0	0	0	0
0.257	-10.821	1.0053	11.978	0	0	0	0
0.37581	-10.92	0.9882	12.115	0	0	0	0
0.49869	-11.033	0.96679	12.244	0	0	0	0
0.62521	-11.152	0.94256	12.354	0	0	0	0
0.7528	-11.274	0.91628	12.443	0	0	0	0
0.87903	-11.393	0.8884	12.509	0	0	0	0
1.0041	-11.506	0.85928	12.556	0	0	0	0
1.132	-11.611	0.82918	12.59	1.1431	-11.714	0	0
1.269	-11.708	0.79884	12.62	0	0	0	0
1.421	-11.799	0.76987	12.655	0	0	0	0
1.5895	-11.888	0.74416	12.698	0	0	0	0
1.7719	-11.978	0.72311	12.75	0	0	0	0
1.963	-12.067	0.70742	12.804	0	0	0	0
2.1571	-12.157	0.69706	12.85	0	0	0	0
2.3489	-12.252	0.69156	12.882	0	0	0	0
2.5339	-12.355	0.69052	12.897	0	0	0	0
2.7094	-12.468	0.69411	12.894	0	0	2.6982	-12.444
2.8749	-12.587	0.70311	12.871	0	0	0	0
3.0312	-12.709	0.71859	12.83	0	0	0	0
3.1802	-12.831	0.74121	12.771	0	0	0	0
3.325	-12.957	0.77027	12.701	0	0	0	0
3.4681	-13.09	0.80354	12.629	0	0	0	0
3.6095	-13.233	0.83793	12.562	0	0	0	0
3.7482	-13.386	0.87071	12.503	0	0	0	0
3.8824	-13.541	0.90065	12.452	0	0	0	0
4.0108	-13.688	0.92836	12.41	0	0	0	0
4.1323	-13.82	0.95517	12.373	0	0	0	0
4.2466	-13.933	0.98147	12.341	0	0	0	0
4.3533	-14.024	1.0062	12.313	0	0	0	0
4.4514	-14.095	1.0278	12.288	0	0	0	0
4.5404	-14.149	1.0464	12.263	0	0	0	0
4.6212	-14.188	1.0643	12.235	0	0	0	0
4.6957	-14.216	1.0856	12.205	0	0	0	0
4.7664	-14.236	1.1157	12.173	0	0	0	0
4.8359	-14.253	1.1601	12.139	0	0	0	0
4.9064	-14.272	1.2231	12.102	0	0	0	0
4.9787	-14.295	1.3071	12.06	0	0	0	0
5.0516	-14.328	1.411	12.015	0	0	0	0
5.1226	-14.37	1.5309	11.976	0	0	0	0
5.189	-14.424	1.6601	11.948	0	0	0	0
5.2484	-14.489	1.7917	11.938	0	0	0	0
5.2985	-14.557	1.9203	11.945	0	0	0	0
5.3382	-14.618	2.044	11.964	0	0	0	0
5.3682	-14.663	2.1645	11.991	0	0	0	0
5.3906	-14.686	2.2849	12.02	0	0	0	0
5.4084	-14.685	2.406	12.048	0	0	0	0
5.4242	-14.666	2.5247	12.073	0	0	0	0
5.4392	-14.636	2.6365	12.093	0	0	0	0
5.4531	-14.605	2.7383	12.107	0	0	0	0
5.4645	-14.583	2.8308	12.116	0	0	0	0
5.4715	-14.577	2.9169	12.121	0	0	0	0
5.4732	-14.591	3.0003	12.127	0	0	0	0
5.4702	-14.624	3.0841	12.141	0	0	0	0
5.4651	-14.668	3.1713	12.171	0	0	0	0
5.461	-14.712	3.2644	12.225	0	0	0	0
5.4601	-14.751	3.3642	12.303	0	0	0	0
5.462	-14.779	3.4695	12.394	0	0	0	0
5.4636	-14.796	3.5775	12.481	0	0	0	0
5.46	-14.801	3.6852	12.547	0	0	0	0
5.4457	-14.795	3.7885	12.587	0	0	0	0
5.4154	-14.778	3.8833	12.601	0	0	0	0
5.3649	-14.751	3.966	12.595	0	0	0	0
5.2922	-14.713	4.034	12.578	0	0	0	0
5.1971	-14.669	4.0869	12.562	0	0	0	0
5.082	-14.619	4.1258	12.55	0	0	0	0
4.9506	-14.567	4.1539	12.545	0	0	0	0
4.8081	-14.511	4.1759	12.547	0	0	0	0
4.6592	-14.451	4.1981	12.554	0	0	0	0
4.5076	-14.388	4.2264	12.567	0	0	0	0
4.3558	-14.324	4.2654	12.587	0	0	0	0
4.2048	-14.263	4.3164	12.611	0	0	0	0
4.0556	-14.209	4.3782	12.637	4.3119	12.563	0	0
3.9096	-14.166	4.4463	12.659	0	0	0	0
3.7686	-14.134	4.5149	12.673	0	0	0	0
3.634	-14.109	4.5777	12.676	0	0	0	0
3.5064	-14.091	4.6299	12.673	0	0	0	0
3.386	-14.078	4.6696	12.668	0	0	0	0
3.2722	-14.068	4.6982	12.662	0	0	0	0
3.1641	-14.061	4.7188	12.659	0	0	0	0
3.0594	-14.058	4.7341	12.657	0	0	0	0
2.9549	-14.06	4.7455	12.657	0	0	0	0
2.8476	-14.068	4.7535	12.658	0	0	0	0
2.7358	-14.083	4.7584	12.66	0	0	0	0
2.6192	-14.106	4.7608	12.661	0	0	0	0
2.4986	-14.138	4.7616	12.661	0	0	0	0
2.3753	-14.179	4.7614	12.662	0	0	4.7537	12.645
2.2515	-14.229	4.7608	12.662	0	0	0	0
2.1299	-14.285	4.7601	12.662	0	0	0	0
2.0137	-14.342	4.7594	12.662	0	0	0	0
1.9058	-14.398	4.7589	12.662	0	0	0	0
1.8079	-14.445	4.7585	12.662	0	0	0	0
1.7194	-14.481	4.7584	12.662	0	0	0	0
1.6375	-14.502	4.7584	12.662	0	0	0	0
1.5582	-14.508	4.7587	12.662	0	0	0	0
1.4775	-14.498	4.7593	12.662	0	0	0	0
1.3909	-14.47	4.7603	12.663	0	0	0	0
1.2938	-14.424	4.7617	12.664	0	0	0	0
1.1836	-14.36	4.7635	12.665	0	0	0	0
1.0612	-14.286	4.7651	12.667	0	0	0	0
0.93143	-14.207	4.766	12.668	0	0	0	0
0.80047	-14.13	4.7649	12.668	0	0	0	0
0.67364	-14.057	4.7602	12.665	0	0	0	0
0.55282	-13.988	4.7498	12.659	0	0	0	0
0.43536	-13.918	4.7318	12.648	0	0	0	0
0.31532	-13.841	4.7053	12.63	0	0	0	0
0.18695	-13.75	4.6717	12.605	0	0	0	0
0.048236	-13.641	4.6349	12.577	0	0	0	0
-0.098395	-13.514	4.5999	12.549	0	0	0	0
-0.24831	-13.371	4.57	12.529	0	0	0	0
-0.39698	-13.219	4.5462	12.519	0	0	0	0
-0.54126	-13.062	4.5278	12.517	0	0	0	0
-0.67996	-12.908	4.5129	12.52	0	0	0	0
-0.81321	-12.758	4.4986	12.529	0	0	0	0
-0.94153	-12.614	4.4808	12.547	0	0	0	0
-1.0657	-12.476	4.4555	12.572	0	0	0	0
-1.1867	-12.34	4.4193	12.599	0	0	0	0
-1.3051	-12.204	4.3709	12.62	0	0	0	0
-1.4217	-12.067	4.3099	12.632	0	0	0	0
-1.5387	-11.925	4.2371	12.642	0	0	0	0
-1.6594	-11.772	4.1547	12.659	0	0	0	0
-1.7851	-11.602	4.0671	12.693	0	0	0	0
-1.9148	-11.413	3.9781	12.744	0	0	0	0
-2.0448	-11.208	3.8896	12.801	0	0	0	0
-2.1716	-10.997	3.8012	12.847	0	0	0	0
-2.2936	-10.79	3.7126	12.867	0	0	0	0
-2.4105	-10.593	3.6236	12.856	0	0	0	0
-2.5229	-10.409	3.5348	12.818	0	0	0	0
-2.6317	-10.233	3.4474	12.761	0	0	0	0
-2.7383	-10.062	3.3636	12.691	0	0	0	0
-2.8436	-9.8947	3.2851	12.616	0	0	0	0
-2.9475	-9.7299	3.2118	12.542	0	0	0	0
-3.0491	-9.5673	3.1427	12.474	0	0	0	0
-3.1477	-9.4048	3.0761	12.415	0	0	0	0
-3.2447	-9.2366	3.0093	12.37	0	0	0	0
-3.3431	-9.0542	2.9392	12.338	0	0	0	0
-3.4449	-8.8503	2.8639	12.32	0	0	0	0
-3.5504	-8.6227	2.7844	12.312	0	0	0	0
-3.6581	-8.374	2.7039	12.307	0	0	0	0
-3.7652	-8.1124	2.6252	12.297	0	0	0	0
-3.8682	-7.8485	2.549	12.274	0	0	0	0
-3.9633	-7.5915	2.4754	12.236	0	0	0	0
-4.049	-7.3467	2.4042	12.185	-4.0718	-7.2323	0	0
-4.1265	-7.1136	2.3349	12.121	0	0	0	0
-4.1987	-6.8878	2.2666	12.049	0	0	0	0
-4.2684	-6.6641	2.1988	11.976	0	0	0	0
-4.3366	-6.4408	2.1308	11.907	0	0	0	0
-4.4039	-6.2187	2.0622	11.842	0	0	0	0
-4.4704	-5.9998	1.9925	11.779	0	0	0	0
-4.5362	-5.7864	1.9212	11.713	0	0	0	0
-4.6007	-5.5807	1.848	11.641	0	0	-4.6169	-5.5195
-4.6633	-5.3833	1.7724	11.567	0	0	0	0
-4.7234	-5.1948	1.6943	11.489	0	0	0	0
-4.7811	-5.0163	1.6143	11.406	0	0	0	0
-4.8371	-4.8488	1.5342	11.311	0	0	0	0
-4.8915	-4.6936	1.4565	11.204	0	0	0	0
-4.9438	-4.5521	1.3848	11.087	0	0	0	0
-4.9934	-4.4236	1.3225	10.975	0	0	0	0
-5.0399	-4.3041	1.2721	10.88	0	0	0	0
-5.0835	-4.1886	1.2343	10.812	0	0	0	0
-5.1241	-4.0732	1.2078	10.773	0	0	0	0
-5.1617	-3.9558	1.1897	10.757	0	0	0	0
-5.1964	-3.8357	1.1771	10.756	0	0	0	0
-5.228	-3.7134	1.169	10.762	0	0	0	0
-5.2572	-3.5899	1.1668	10.769	0	0	0	0
-5.285	-3.4675	1.1718	10.773	0	0	0	0
-5.3124	-3.3496	1.1835	10.764	0	0	0	0
-5.3388	-3.2413	1.1995	10.734	0	0	0	0
-5.3631	-3.1459	1.2173	10.678	0	0	0	0
-5.3847	-3.0621	1.2361	10.591	0	0	0	0
-5.404	-2.9855	1.2564	10.474	0	0	0	0
-5.4218	-2.9127	1.2793	10.33	0	0	0	0
-5.4383	-2.8443	1.3056	10.162	0	0	0	0
-5.4527	-2.7835	1.3353	9.976	0	0	0	0
-5.4641	-2.7341	1.3677	9.7768	0	0	0	0
-5.4717	-2.6968	1.403	9.571	0	0	0	0
-5.4757	-2.6669	1.4416	9.3702	0	0	0	0
-5.4771	-2.6356	1.4843	9.1888	0	0	0	0
-5.4766	-2.5941	1.5319	9.0377	0	0	0	0
-5.4739	-2.538	1.5856	8.9194	0	0	0	0
-5.4676	-2.4693	1.6455	8.8268	0	0	0	0
-5.4561	-2.3949	1.7105	8.7444	0	0	0	0
-5.4384	-2.3222	1.779	8.6544	0	0	0	0
-5.4143	-2.2558	1.8504	8.547	0	0	0	0
-5.384	-2.197	1.9256	8.4263	0	0	0	0
-5.3471	-2.1458	2.0064	8.3048	0	0	0	0
-5.3015	-2.1017	2.0948	8.1934	0	0	0	0
-5.2442	-2.0633	2.1919	8.0966	0	0	0	0
-5.1722	-2.0276	2.296	8.0121	0	0	0	0
-5.0844	-1.9923	2.4022	7.9325	0	0	0	0
-4.9829	-1.9573	2.504	7.8486	0	0	0	0
-4.8727	-1.925	2.5955	7.7544	2.6175	7.7793	0	0
-4.7593	-1.8984	2.6729	7.6508	0	0	0	0
-4.6463	-1.8785	2.7353	7.5443	0	0	0	0
-4.533	-1.8628	2.7849	7.4424	0	0	0	0
-4.4151	-1.8474	2.8266	7.3493	0	0	0	0
-4.2872	-1.8311	2.8663	7.2666	0	0	0	0
-4.1464	-1.8164	2.9103	7.1939	0	0	0	0
-3.9946	-1.8071	2.9638	7.1311	0	0	0	0
-3.8376	-1.8064	3.0298	7.0759	0	0	0	0
-3.6824	-1.8167	3.109	7.0216	0	0	3.1053	7.0579
-3.5322	-1.8375	3.1998	6.9579	0	0	0	0
-3.3851	-1.8652	3.2985	6.8766	0	0	0	0
-3.2361	-1.8943	3.3996	6.7773	0	0	0	0
-3.0805	-1.9196	3.4982	6.6672	0	0	0	0
-2.9167	-1.9397	3.5911	6.5568	0	0	0	0
-2.7472	-1.9592	3.6772	6.4546	0	0	0	0
-2.5763	-1.9858	3.7554	6.3668	0	0	0	0
-2.4082	-2.0243	3.8243	6.2991	0	0	0	0
-2.2457	-2.0734	3.8832	6.2542	0	0	0	0
-2.0899	-2.1285	3.9327	6.2295	0	0	0	0
-1.9402	-2.185	3.9754	6.2181	0	0	0	0
-1.7935	-2.2404	4.0144	6.2105	0	0	0	0
-1.6464	-2.2944	4.0521	6.1964	0	0	0	0
-1.4967	-2.3476	4.0892	6.1662	0	0	0	0
-1.3457	-2.4007	4.1259	6.1128	0	0	0	0
-1.1977	-2.4509	4.1619	6.0342	0	0	0	0
-1.0586	-2.4911	4.1971	5.9325	0	0	0	0
-0.93243	-2.5143	4.2314	5.8139	0	0	0	0
-0.81878	-2.5208	4.2654	5.6902	0	0	0	0
-0.71159	-2.5229	4.3002	5.5778	0	0	0	0
-0.59836	-2.5462	4.3361	5.4924	0	0	0	0
-0.45863	-2.6312	4.3725	5.4418	0	0	0	0
-0.26351	-2.8373	4.409	5.4244	0	0	0	0
0.021412	-3.243	4.4459	5.4301	0	0	0	0
0.42855	-3.9322	4.4846	5.4453	0	0	0	0
0.97368	-4.9578	4.527	5.4595	0	0	0	0
1.6321	-6.2808	4.5734	5.469	0	0	0	0
2.3234	-7.7288	4.623	5.4754	3.8395	-11.066	0	0
2.9399	-9.0586	4.6746	5.4816	0	0	3.8357	-11.075
