## Supplementary material for "How to control unpredictable others in court-net sports": International match data: n7_7_16.txt

-1.3048	-12.084	3.9144	10.643	0	0	-1.2955	-12.098
-1.2875	-11.998	3.9315	10.662	0	0	0	0
-1.2681	-11.902	3.9579	10.677	0	0	0	0
-1.2469	-11.804	3.9926	10.686	0	0	0	0
-1.2242	-11.719	4.0328	10.687	0	0	0	0
-1.2003	-11.656	4.0744	10.682	0	0	0	0
-1.1758	-11.622	4.1129	10.673	0	0	0	0
-1.1512	-11.612	4.1443	10.661	0	0	0	0
-1.1274	-11.622	4.1669	10.642	0	0	0	0
-1.106	-11.644	4.1816	10.615	0	0	0	0
-1.0886	-11.673	4.1912	10.58	0	0	0	0
-1.0756	-11.704	4.2001	10.541	0	0	0	0
-1.0659	-11.736	4.2128	10.507	0	0	0	0
-1.0571	-11.766	4.2334	10.484	0	0	0	0
-1.0464	-11.797	4.2654	10.474	0	0	0	0
-1.031	-11.828	4.3113	10.468	0	0	0	0
-1.0091	-11.859	4.3722	10.457	0	0	0	0
-0.98011	-11.89	4.4457	10.435	0	0	0	0
-0.94491	-11.92	4.527	10.401	0	0	0	0
-0.90554	-11.95	4.6094	10.353	0	0	0	0
-0.86469	-11.979	4.6865	10.293	0	0	0	0
-0.82497	-12.007	4.754	10.227	4.7796	10.28	0	0
-0.78863	-12.035	4.8092	10.162	0	0	0	0
-0.7577	-12.062	4.8519	10.107	0	0	0	0
-0.73368	-12.089	4.8841	10.067	0	0	0	0
-0.71697	-12.116	4.91	10.043	0	0	0	0
-0.70721	-12.145	4.9347	10.033	0	0	0	0
-0.70425	-12.177	4.9631	10.032	0	0	0	0
-0.70885	-12.212	4.9982	10.04	0	0	0	0
-0.72249	-12.246	5.0413	10.054	0	0	0	0
-0.74629	-12.274	5.0921	10.074	0	0	0	0
-0.77966	-12.294	5.1497	10.1	0	0	5.145	10.026
-0.81957	-12.303	5.2128	10.132	0	0	0	0
-0.86106	-12.302	5.2802	10.17	0	0	0	0
-0.89879	-12.297	5.3489	10.209	0	0	0	0
-0.92885	-12.293	5.4145	10.243	0	0	0	0
-0.94987	-12.291	5.4727	10.27	0	0	0	0
-0.96313	-12.293	5.5197	10.288	0	0	0	0
-0.97196	-12.297	5.554	10.297	0	0	0	0
-0.98092	-12.302	5.5761	10.302	0	0	0	0
-0.99496	-12.307	5.5886	10.304	0	0	0	0
-1.0185	-12.314	5.5942	10.31	0	0	0	0
-1.0541	-12.322	5.5951	10.324	0	0	0	0
-1.1011	-12.332	5.5926	10.351	0	0	0	0
-1.1547	-12.346	5.5881	10.393	0	0	0	0
-1.2084	-12.361	5.583	10.452	0	0	0	0
-1.2576	-12.378	5.5795	10.521	0	0	0	0
-1.3023	-12.394	5.5794	10.591	0	0	0	0
-1.3474	-12.408	5.5832	10.652	0	0	0	0
-1.4003	-12.418	5.5896	10.698	0	0	0	0
-1.4689	-12.423	5.5961	10.729	0	0	0	0
-1.5586	-12.419	5.5987	10.749	0	0	0	0
-1.6709	-12.405	5.5921	10.765	0	0	0	0
-1.8034	-12.382	5.5704	10.786	0	0	0	0
-1.9512	-12.356	5.5288	10.819	0	0	0	0
-2.1071	-12.331	5.4654	10.866	0	0	0	0
-2.2624	-12.311	5.381	10.926	0	0	0	0
-2.4079	-12.299	5.2796	10.995	0	0	0	0
-2.5363	-12.294	5.1677	11.073	0	0	0	0
-2.644	-12.298	5.05	11.159	-2.6538	-12.225	0	0
-2.7307	-12.31	4.928	11.252	0	0	0	0
-2.7984	-12.328	4.8008	11.346	0	0	0	0
-2.8491	-12.349	4.6682	11.436	0	0	0	0
-2.8851	-12.367	4.5331	11.517	0	0	0	0
-2.9093	-12.38	4.4007	11.585	0	0	0	0
-2.9253	-12.387	4.2747	11.643	0	0	0	0
-2.9361	-12.387	4.1541	11.693	0	0	0	0
-2.9433	-12.38	4.0342	11.738	0	0	0	0
-2.947	-12.368	3.9102	11.783	0	0	0	0
-2.9459	-12.353	3.7794	11.83	0	0	-2.9329	-12.295
-2.9383	-12.34	3.6414	11.88	0	0	0	0
-2.9223	-12.331	3.4969	11.933	0	0	0	0
-2.8974	-12.331	3.3479	11.994	0	0	0	0
-2.8652	-12.341	3.1973	12.066	0	0	0	0
-2.8298	-12.356	3.0483	12.149	0	0	0	0
-2.7965	-12.373	2.9035	12.244	0	0	0	0
-2.7695	-12.386	2.7645	12.347	0	0	0	0
-2.7508	-12.392	2.6314	12.452	0	0	0	0
-2.7404	-12.387	2.5034	12.552	0	0	0	0
-2.7357	-12.373	2.3797	12.644	0	0	0	0
-2.7325	-12.349	2.2593	12.727	0	0	0	0
-2.7254	-12.319	2.1401	12.804	0	0	0	0
-2.7092	-12.282	2.0179	12.877	0	0	0	0
-2.6797	-12.243	1.8869	12.948	0	0	0	0
-2.6344	-12.206	1.7421	13.015	0	0	0	0
-2.5724	-12.174	1.5813	13.081	0	0	0	0
-2.4942	-12.15	1.4062	13.149	0	0	0	0
-2.4015	-12.136	1.2212	13.223	0	0	0	0
-2.2971	-12.136	1.0317	13.31	0	0	0	0
-2.1862	-12.147	0.84312	13.409	0	0	0	0
-2.0748	-12.167	0.6605	13.51	0	0	0	0
-1.9678	-12.192	0.4887	13.599	0	0	0	0
-1.8682	-12.217	0.33235	13.66	0	0	0	0
-1.7765	-12.24	0.19504	13.686	0	0	0	0
-1.6921	-12.26	0.077432	13.682	0.054472	13.585	0	0
-1.6142	-12.278	-0.022923	13.657	0	0	0	0
-1.542	-12.297	-0.10954	13.623	0	0	0	0
-1.4747	-12.315	-0.18516	13.59	0	0	0	0
-1.4116	-12.332	-0.25167	13.565	0	0	0	0
-1.3526	-12.343	-0.31082	13.554	0	0	0	0
-1.2985	-12.347	-0.36407	13.564	0	0	0	0
-1.2507	-12.34	-0.41226	13.6	0	0	0	0
-1.2098	-12.323	-0.45573	13.665	0	0	0	0
-1.1746	-12.296	-0.49466	13.759	0	0	-0.5184	13.825
-1.1427	-12.261	-0.52912	13.877	0	0	0	0
-1.1117	-12.222	-0.55915	14.013	0	0	0	0
-1.0802	-12.186	-0.58469	14.162	0	0	0	0
-1.0472	-12.161	-0.60569	14.308	0	0	0	0
-1.0124	-12.154	-0.62222	14.438	0	0	0	0
-0.97647	-12.169	-0.63429	14.543	0	0	0	0
-0.94133	-12.204	-0.64165	14.624	0	0	0	0
-0.90952	-12.251	-0.6441	14.682	0	0	0	0
-0.883	-12.298	-0.64224	14.721	0	0	0	0
-0.86291	-12.333	-0.63776	14.744	0	0	0	0
-0.84964	-12.351	-0.63287	14.755	0	0	0	0
-0.84319	-12.349	-0.62912	14.758	0	0	0	0
-0.84368	-12.327	-0.62686	14.756	0	0	0	0
-0.85202	-12.287	-0.62521	14.752	0	0	0	0
-0.87001	-12.233	-0.62233	14.748	0	0	0	0
-0.89978	-12.165	-0.61557	14.744	0	0	0	0
-0.94244	-12.081	-0.60187	14.741	0	0	0	0
-0.99695	-11.981	-0.57834	14.739	0	0	0	0
-1.0603	-11.863	-0.54349	14.738	0	0	0	0
-1.128	-11.734	-0.49866	14.739	0	0	0	0
-1.1943	-11.601	-0.44824	14.744	0	0	0	0
-1.2537	-11.474	-0.39783	14.757	0	0	0	0
-1.3017	-11.362	-0.35223	14.781	0	0	0	0
-1.3367	-11.268	-0.31437	14.819	0	0	0	0
-1.3596	-11.196	-0.28439	14.868	0	0	0	0
-1.3739	-11.143	-0.25933	14.916	0	0	0	0
-1.3834	-11.106	-0.23489	14.955	0	0	0	0
-1.3907	-11.081	-0.20725	14.98	0	0	0	0
-1.3957	-11.062	-0.17397	14.991	0	0	0	0
-1.3964	-11.046	-0.13468	14.988	0	0	0	0
-1.3906	-11.029	-0.090559	14.977	0	0	0	0
-1.3762	-11.008	-0.042713	14.957	0	0	0	0
-1.3521	-10.983	0.008709	14.931	0	0	0	0
-1.3185	-10.956	0.063998	14.898	0	0	0	0
-1.2769	-10.932	0.12308	14.855	0	0	0	0
-1.2306	-10.915	0.18523	14.801	0	0	0	0
-1.1837	-10.906	0.249	14.734	0	0	0	0
-1.1397	-10.909	0.31218	14.658	0	0	0	0
-1.1006	-10.923	0.37242	14.577	0	0	0	0
-1.0668	-10.944	0.42801	14.494	0	0	0	0
-1.0375	-10.971	0.47781	14.417	0	0	0	0
-1.0108	-10.998	0.52088	14.35	0	0	0	0
-0.98475	-11.023	0.55685	14.298	-0.99129	-11.015	0	0
-0.958	-11.04	0.58603	14.258	0	0	0	0
-0.92992	-11.048	0.6086	14.228	0	0	0	0
-0.90035	-11.046	0.62394	14.2	0	0	0	0
-0.86965	-11.037	0.63101	14.173	0	0	0	0
-0.83883	-11.024	0.62917	14.149	0	0	0	0
-0.8096	-11.011	0.61872	14.132	0	0	0	0
-0.78385	-11.001	0.6011	14.126	0	0	0	0
-0.7628	-10.992	0.57862	14.133	0	0	0	0
-0.74667	-10.986	0.55381	14.15	0	0	0	0
-0.73498	-10.979	0.52885	14.171	0	0	0	0
-0.72699	-10.97	0.50543	14.187	0	0	0	0
-0.72192	-10.958	0.48468	14.191	0	0	0	0
-0.71926	-10.944	0.46723	14.182	0	0	0	0
-0.71863	-10.929	0.45336	14.16	0	0	0	0
-0.71945	-10.914	0.44324	14.131	0	0	0	0
-0.7207	-10.902	0.43674	14.102	0	0	0	0
-0.72094	-10.891	0.43318	14.078	0	0	-0.70829	-10.833
-0.71825	-10.88	0.4313	14.06	0	0	0	0
-0.71033	-10.865	0.42948	14.049	0	0	0	0
-0.69473	-10.846	0.42598	14.043	0	0	0	0
-0.66922	-10.822	0.41912	14.039	0	0	0	0
-0.63233	-10.794	0.40767	14.037	0	0	0	0
-0.58428	-10.766	0.39137	14.035	0	0	0	0
-0.52758	-10.739	0.37176	14.035	0	0	0	0
-0.46627	-10.714	0.35273	14.039	0	0	0	0
-0.40475	-10.688	0.3401	14.047	0	0	0	0
-0.34704	-10.66	0.34062	14.063	0	0	0	0
-0.2958	-10.624	0.3608	14.086	0	0	0	0
-0.25154	-10.582	0.4055	14.114	0	0	0	0
-0.21322	-10.532	0.47583	14.142	0	0	0	0
-0.17974	-10.476	0.5682	14.161	0	0	0	0
-0.15062	-10.418	0.67565	14.167	0	0	0	0
-0.12553	-10.361	0.79068	14.162	0	0	0	0
-0.10394	-10.31	0.90733	14.155	0	0	0	0
-0.085878	-10.271	1.0223	14.159	0	0	0	0
-0.072708	-10.248	1.1357	14.181	0	0	0	0
-0.066669	-10.245	1.2507	14.217	0	0	0	0
-0.069744	-10.261	1.372	14.253	0	0	0	0
-0.082966	-10.295	1.5041	14.276	0	0	0	0
-0.10615	-10.34	1.6478	14.28	0	0	0	0
-0.13797	-10.395	1.8001	14.27	0	0	0	0
-0.17655	-10.46	1.9553	14.256	1.1708	8.1389	0	0
-0.2201	-10.534	2.1069	14.245	0	0	0	0
-0.26693	-10.616	2.2508	14.242	0	0	0	0
-0.31543	-10.698	2.3851	14.248	0	0	0	0
-0.36442	-10.77	2.5084	14.26	0	0	0	0
-0.41335	-10.822	2.6201	14.28	0	0	0	0
-0.462	-10.851	2.7202	14.306	0	0	0	0
-0.50989	-10.86	2.8103	14.341	0	0	0	0
-0.55614	-10.855	2.8921	14.387	0	0	1.6381	8.079
-0.59993	-10.848	2.9654	14.445	0	0	0	0
-0.64113	-10.845	3.0288	14.515	0	0	0	0
-0.68015	-10.855	3.0813	14.593	0	0	0	0
-0.71727	-10.882	3.1236	14.675	0	0	0	0
-0.75243	-10.93	3.1583	14.758	0	0	0	0
-0.78552	-10.998	3.1888	14.842	0	0	0	0
-0.81609	-11.08	3.2187	14.927	0	0	0	0
-0.84305	-11.171	3.2496	15.006	0	0	0	0
-0.86548	-11.26	3.2808	15.07	0	0	0	0
-0.88367	-11.34	3.3104	15.113	0	0	0	0
-0.89932	-11.406	3.3371	15.132	0	0	0	0
-0.91504	-11.454	3.3606	15.129	0	0	0	0
-0.93414	-11.482	3.3819	15.11	0	0	0	0
-0.96022	-11.49	3.4027	15.083	0	0	0	0
-0.99657	-11.478	3.4239	15.054	0	0	0	0
-1.0452	-11.446	3.4456	15.029	0	0	0	0
-1.1055	-11.391	3.4672	15.009	0	0	0	0
-1.1742	-11.316	3.4877	14.991	0	0	0	0
-1.2461	-11.226	3.5052	14.971	0	0	0	0
-1.315	-11.129	3.5159	14.948	0	0	0	0
-1.3755	-11.034	3.5145	14.922	0	0	0	0
-1.4239	-10.947	3.4967	14.898	0	0	0	0
-1.459	-10.869	3.4605	14.883	0	0	0	0
-1.4815	-10.801	3.4064	14.882	0	0	0	0
-1.4938	-10.741	3.3365	14.893	0	0	0	0
-1.4987	-10.687	3.2538	14.903	0	0	0	0
-1.4989	-10.633	3.1614	14.898	0	0	0	0
-1.496	-10.571	3.0623	14.872	0	0	0	0
-1.4911	-10.499	2.9597	14.83	0	0	0	0
-1.4844	-10.414	2.8566	14.781	0	0	0	0
-1.4759	-10.316	2.7538	14.733	0	0	0	0
-1.4655	-10.205	2.6497	14.685	0	0	0	0
-1.4532	-10.088	2.5425	14.635	0	0	0	0
-1.4391	-9.9717	2.4323	14.576	0	0	0	0
-1.4226	-9.8616	2.3204	14.506	0	0	0	0
-1.4028	-9.7613	2.2069	14.423	-0.24723	-1.733	0	0
-1.3785	-9.6701	2.0904	14.328	0	0	0	0
-1.3479	-9.5851	1.971	14.226	0	0	0	0
-1.3103	-9.5036	1.852	14.122	0	0	0	0
-1.2665	-9.4242	1.7382	14.019	0	0	0	0
-1.2194	-9.3479	1.6337	13.92	0	0	0	0
-1.1728	-9.2759	1.5402	13.829	0	0	0	0
-1.1301	-9.2068	1.4574	13.746	0	0	0	0
-1.0939	-9.1368	1.3845	13.676	0	0	0	0
-1.0664	-9.0637	1.3207	13.624	0	0	0	0
-1.0483	-8.9902	1.265	13.594	0	0	0	0
-1.0386	-8.9225	1.2162	13.586	0	0	0	0
-1.0349	-8.8663	1.1739	13.594	0	0	0	0
-1.0349	-8.8239	1.1379	13.609	0	0	0	0
-1.0364	-8.7938	1.1075	13.624	0	0	-0.18445	-1.5627
-1.038	-8.7728	1.0813	13.635	0	0	0	0
-1.0381	-8.756	1.058	13.642	0	0	0	0
-1.0349	-8.7384	1.0362	13.643	0	0	0	0
-1.0265	-8.7154	1.0146	13.642	0	0	0	0
-1.0113	-8.6849	0.9916	13.637	0	0	0	0
-0.98827	-8.648	0.96616	13.631	0	0	0	0
-0.95706	-8.6081	0.93858	13.623	0	0	0	0
-0.91836	-8.5686	0.90994	13.616	0	0	0	0
-0.87424	-8.5317	0.88135	13.61	0	0	0	0
-0.82819	-8.4997	0.85383	13.606	0	0	0	0
-0.78405	-8.4749	0.82918	13.605	0	0	0	0
-0.74484	-8.4595	0.81135	13.61	0	0	0	0
-0.71253	-8.4549	0.80728	13.622	0	0	0	0
-0.68811	-8.4615	0.82588	13.644	0	0	0	0
-0.67141	-8.4787	0.87496	13.673	0	0	0	0
-0.6609	-8.5055	0.95752	13.705	0	0	0	0
-0.654	-8.5404	1.0694	13.735	0	0	0	0
-0.64807	-8.5822	1.2005	13.76	0	0	0	0
-0.64154	-8.6295	1.3394	13.779	0	0	0	0
-0.63423	-8.6808	1.4757	13.799	0	0	0	0
-0.62637	-8.7348	1.6032	13.822	0	0	0	0
-0.61798	-8.7894	1.7209	13.849	0	0	0	0
-0.60904	-8.8415	1.8311	13.876	0	0	0	0
-0.59977	-8.8878	1.9359	13.895	0	0	0	0
-0.59071	-8.9256	2.0373	13.905	0	0	0	0
-0.5828	-8.9528	2.1373	13.908	0	0	0	0
-0.57696	-8.9683	2.2374	13.913	0	0	0	0
-0.57376	-8.9727	2.3375	13.926	0	0	0	0
-0.57319	-8.9687	2.4369	13.953	0	0	0	0
-0.57478	-8.9608	2.5345	13.995	0	0	0	0
-0.57784	-8.9528	2.6278	14.049	0	0	0	0
