## Supplementary material for "How to control unpredictable others in court-net sports": International match data: n8_1_1.txt

-0.80183	12.176	3.3219	-12.466	0	0	-0.80672	12.152
-0.8099	12.219	3.2978	-12.5	0	0	0	0
-0.81905	12.248	3.2743	-12.544	0	0	0	0
-0.83003	12.253	3.2529	-12.597	0	0	0	0
-0.84418	12.227	3.2348	-12.654	0	0	0	0
-0.86268	12.165	3.2206	-12.708	0	0	0	0
-0.8857	12.067	3.2107	-12.75	0	0	0	0
-0.91227	11.943	3.2047	-12.777	0	0	0	0
-0.94048	11.808	3.2013	-12.788	0	0	0	0
-0.96725	11.683	3.1986	-12.785	0	0	0	0
-0.98844	11.582	3.1941	-12.774	0	0	0	0
-1.0002	11.509	3.1861	-12.758	0	0	0	0
-1.0002	11.46	3.1728	-12.742	0	0	0	0
-0.98833	11.433	3.1534	-12.725	0	0	0	0
-0.96655	11.425	3.1269	-12.705	0.55278	-2.2677	0	0
-0.93855	11.438	3.0914	-12.682	0	0	0	0
-0.90879	11.471	3.0445	-12.653	0	0	0	0
-0.88091	11.521	2.9832	-12.62	0	0	0	0
-0.85627	11.581	2.9063	-12.587	0	0	0	0
-0.83429	11.643	2.8148	-12.56	0	0	0	0
-0.81408	11.705	2.7122	-12.542	0	0	0	0
-0.79525	11.771	2.6039	-12.537	0	0	0	0
-0.7776	11.845	2.4959	-12.542	0	0	0	0
-0.76095	11.925	2.394	-12.555	0	0	0	0
-0.74539	12.008	2.3021	-12.569	0	0	0	0
-0.7312	12.085	2.223	-12.584	0	0	0	0
-0.71821	12.153	2.1573	-12.596	0	0	0	0
-0.70514	12.211	2.104	-12.601	0	0	0	0
-0.68954	12.259	2.0611	-12.595	0	0	0	0
-0.6685	12.298	2.0267	-12.579	0	0	0	0
-0.63956	12.329	1.9989	-12.554	0	0	0	0
-0.6018	12.352	1.9763	-12.524	0	0	0	0
-0.55629	12.37	1.9572	-12.492	0	0	0	0
-0.50543	12.388	1.9396	-12.46	0	0	0.85305	-3.5176
-0.45171	12.412	1.9221	-12.428	0	0	0	0
-0.39707	12.448	1.9035	-12.397	0	0	0	0
-0.34304	12.495	1.8827	-12.367	0	0	0	0
-0.29101	12.547	1.8583	-12.339	0	0	0	0
-0.24212	12.596	1.8293	-12.313	0	0	0	0
-0.19764	12.632	1.7958	-12.29	0	0	0	0
-0.15922	12.653	1.7583	-12.273	0	0	0	0
-0.12824	12.661	1.7177	-12.266	0	0	0	0
-0.10462	12.662	1.6754	-12.268	0	0	0	0
-0.086047	12.659	1.6322	-12.279	0	0	0	0
-0.06833	12.657	1.5883	-12.293	0	0	0	0
-0.046697	12.656	1.543	-12.302	0	0	0	0
-0.017366	12.659	1.4952	-12.3	0	0	0	0
0.021046	12.666	1.4439	-12.287	0	0	0	0
0.067246	12.677	1.3889	-12.268	0	0	0	0
0.11839	12.689	1.33	-12.247	0	0	0	0
0.17119	12.703	1.2668	-12.228	0	0	0	0
0.22245	12.715	1.1996	-12.211	0	0	0	0
0.26982	12.721	1.1288	-12.196	0	0	0	0
0.31244	12.717	1.0545	-12.184	0	0	0	0
0.35068	12.697	0.97558	-12.177	0	0	0	0
0.38562	12.656	0.89134	-12.179	0	0	0	0
0.4183	12.591	0.80185	-12.196	0	0	0	0
0.44901	12.503	0.70843	-12.231	0	0	0	0
0.47715	12.402	0.61318	-12.282	0	0	0	0
0.50206	12.301	0.51883	-12.345	0	0	0	0
0.52344	12.207	0.42855	-12.411	0	0	0	0
0.54111	12.119	0.34533	-12.478	0	0	0	0
0.55532	12.025	0.27127	-12.541	0	0	0	0
0.56719	11.914	0.20756	-12.6	0	0	0	0
0.57844	11.781	0.15444	-12.652	0	0	0	0
0.59094	11.634	0.11039	-12.694	0	0	0	0
0.60639	11.478	0.071428	-12.723	0	0	0	0
0.62607	11.319	0.031939	-12.741	0	0	0	0
0.65053	11.155	-0.013237	-12.751	0	0	0	0
0.67906	10.986	-0.066847	-12.755	0	0	0	0
0.70943	10.813	-0.12852	-12.757	0	0	0	0
0.73819	10.64	-0.1954	-12.758	0.6813	2.6851	0	0
0.76225	10.47	-0.26344	-12.76	0	0	0	0
0.78041	10.307	-0.32843	-12.765	0	0	0	0
0.7936	10.155	-0.38623	-12.771	0	0	0	0
0.80407	10.011	-0.43347	-12.777	0	0	0	0
0.81464	9.8716	-0.46849	-12.783	0	0	0	0
0.82818	9.7285	-0.49156	-12.788	0	0	0	0
0.84675	9.5799	-0.50425	-12.791	0	0	0	0
0.87094	9.4317	-0.50861	-12.794	0	0	0	0
0.90025	9.2943	-0.50631	-12.795	0	0	0	0
0.93342	9.1741	-0.49822	-12.795	0	0	0	0
0.968	9.0714	-0.4846	-12.795	0	0	0	0
1.0005	8.9847	-0.46563	-12.795	0	0	1.0505	8.8587
1.0278	8.9124	-0.44228	-12.798	0	0	0	0
1.0485	8.8504	-0.41679	-12.806	0	0	0	0
1.0631	8.7922	-0.39209	-12.82	0	0	0	0
1.0728	8.7319	-0.37086	-12.838	0	0	0	0
1.0788	8.6666	-0.35491	-12.854	0	0	0	0
1.0822	8.5958	-0.34509	-12.866	0	0	0	0
1.0837	8.5211	-0.34134	-12.874	0	0	0	0
1.0837	8.4462	-0.34275	-12.877	0	0	0	0
1.0828	8.3769	-0.34767	-12.877	0	0	0	0
1.0816	8.3187	-0.35373	-12.872	0	0	0	0
1.0808	8.2743	-0.3578	-12.864	0	0	0	0
1.0813	8.2425	-0.35586	-12.851	0	0	0	0
1.0843	8.219	-0.34281	-12.834	0	0	0	0
1.0914	8.1986	-0.31282	-12.814	0	0	0	0
1.1037	8.1776	-0.26037	-12.794	0	0	0	0
1.1218	8.1548	-0.1817	-12.778	0	0	0	0
1.1446	8.134	-0.076722	-12.77	0	0	0	0
1.1682	8.1236	0.0498	-12.771	0	0	0	0
1.1864	8.1329	0.18943	-12.782	0	0	0	0
1.1923	8.1659	0.33381	-12.804	0	0	0	0
1.1815	8.2188	0.478	-12.836	0	0	0	0
1.1527	8.2824	0.62082	-12.875	0	0	0	0
1.1087	8.3461	0.76331	-12.921	0	0	0	0
1.0544	8.4013	0.907	-12.976	0	0	0	0
0.99564	8.4453	1.0525	-13.044	0	0	0	0
0.93652	8.4829	1.1985	-13.126	0	0	0	0
0.87984	8.523	1.3425	-13.219	0	0	0	0
0.8278	8.573	1.4817	-13.317	1.5106	-13.395	0	0
0.78234	8.6347	1.6143	-13.413	0	0	0	0
0.74429	8.7057	1.74	-13.503	0	0	0	0
0.71312	8.7835	1.86	-13.587	0	0	0	0
0.68756	8.8683	1.9755	-13.665	0	0	0	0
0.66601	8.9624	2.087	-13.732	0	0	0	0
0.6461	9.068	2.1936	-13.785	0	0	0	0
0.62477	9.1844	2.2933	-13.823	0	0	0	0
0.59935	9.3071	2.3841	-13.847	0	0	2.4004	-13.837
0.56878	9.4299	2.4645	-13.862	0	0	0	0
0.53363	9.549	2.5342	-13.871	0	0	0	0
0.4955	9.6616	2.5943	-13.878	0	0	0	0
0.45625	9.7632	2.6462	-13.885	0	0	0	0
0.41746	9.8489	2.6913	-13.892	0	0	0	0
0.38032	9.9174	2.731	-13.9	0	0	0	0
0.34623	9.9708	2.7672	-13.911	0	0	0	0
0.31692	10.014	2.8018	-13.926	0	0	0	0
0.29394	10.051	2.8363	-13.947	0	0	0	0
0.27815	10.083	2.8711	-13.976	0	0	0	0
0.26943	10.112	2.9057	-14.013	0	0	0	0
0.26704	10.138	2.9391	-14.059	0	0	0	0
0.27004	10.17	2.9706	-14.111	0	0	0	0
0.27751	10.219	3.0005	-14.164	0	0	0	0
0.28837	10.294	3.0292	-14.215	0	0	0	0
0.3008	10.404	3.0562	-14.261	0	0	0	0
0.31179	10.546	3.0792	-14.297	0	0	0	0
0.3175	10.708	3.0953	-14.318	0	0	0	0
0.31436	10.87	3.1012	-14.323	0	0	0	0
0.29997	11.014	3.0936	-14.31	0	0	0	0
0.27366	11.13	3.0691	-14.282	0	0	0	0
0.237	11.215	3.0258	-14.243	0	0	0	0
0.19398	11.274	2.9642	-14.202	0	0	0	0
0.15017	11.316	2.8878	-14.17	0	0	0	0
0.11105	11.351	2.8022	-14.15	0	0	0	0
0.08039	11.388	2.7132	-14.144	0.057766	11.162	0	0
0.05933	11.429	2.6262	-14.147	0	0	0	0
0.046977	11.47	2.5451	-14.155	0	0	0	0
0.041686	11.508	2.4717	-14.162	0	0	0	0
0.042022	11.546	2.4063	-14.163	0	0	0	0
0.047186	11.589	2.3473	-14.154	0	0	0	0
0.057029	11.645	2.2914	-14.132	0	0	0	0
0.071642	11.718	2.2344	-14.093	0	0	0	0
0.090731	11.804	2.1716	-14.038	0	0	0	0
0.11311	11.896	2.1001	-13.967	0	0	0	0
0.13671	11.984	2.0188	-13.882	0	0	0	0
0.15926	12.065	1.9285	-13.789	0	0	0.17854	12.023
0.17936	12.141	1.8313	-13.693	0	0	0	0
0.19684	12.212	1.7299	-13.604	0	0	0	0
0.21258	12.277	1.6277	-13.525	0	0	0	0
0.2281	12.328	1.5289	-13.458	0	0	0	0
0.24482	12.355	1.4377	-13.401	0	0	0	0
0.26306	12.35	1.3569	-13.355	0	0	0	0
0.28176	12.311	1.2881	-13.317	0	0	0	0
0.29912	12.245	1.2312	-13.287	0	0	0	0
0.3136	12.164	1.1856	-13.262	0	0	0	0
0.32477	12.086	1.149	-13.239	0	0	0	0
0.33369	12.027	1.1168	-13.211	0	0	0	0
0.34265	11.996	1.082	-13.174	0	0	0	0
0.35454	11.997	1.0369	-13.127	0	0	0	0
0.37206	12.031	0.97432	-13.068	0	0	0	0
0.39664	12.095	0.88979	-13.003	0	0	0	0
0.42745	12.182	0.78235	-12.938	0	0	0	0
0.46152	12.278	0.65528	-12.879	0	0	0	0
0.49527	12.367	0.51509	-12.832	0	0	0	0
0.52616	12.443	0.36876	-12.8	0	0	0	0
0.55311	12.508	0.22093	-12.78	0	0	0	0
0.57617	12.565	0.073291	-12.768	0	0	0	0
0.59587	12.621	-0.074632	-12.758	0	0	0	0
0.61278	12.676	-0.22445	-12.746	0	0	0	0
0.62771	12.73	-0.37766	-12.729	0	0	0	0
0.642	12.782	-0.53426	-12.709	0	0	0	0
0.65727	12.831	-0.69213	-12.686	0	0	0	0
0.6751	12.881	-0.84774	-12.663	0	0	0	0
0.69673	12.936	-0.99744	-12.639	0	0	0	0
0.7225	13.001	-1.1389	-12.61	0	0	0	0
0.75125	13.077	-1.2719	-12.572	0	0	0	0
0.78051	13.162	-1.399	-12.522	0	0	0	0
0.8071	13.246	-1.5239	-12.462	0	0	0	0
0.82759	13.317	-1.6507	-12.393	0	0	0	0
0.83907	13.366	-1.7824	-12.321	0	0	0	0
0.8399	13.388	-1.9202	-12.25	0	0	0	0
0.8301	13.384	-2.0636	-12.182	0	0	0	0
0.81133	13.361	-2.21	-12.118	0	0	0	0
0.78648	13.326	-2.3555	-12.054	0	0	0	0
0.75908	13.287	-2.4963	-11.988	0	0	0	0
0.73229	13.25	-2.6283	-11.921	0	0	0	0
0.70791	13.219	-2.7478	-11.855	0	0	0	0
0.68626	13.2	-2.8512	-11.791	-2.9016	-11.73	0	0
0.66682	13.194	-2.9375	-11.732	0	0	0	0
0.64901	13.201	-3.0085	-11.68	0	0	0	0
0.63304	13.216	-3.068	-11.636	0	0	0	0
0.61973	13.235	-3.1209	-11.596	0	0	0	0
0.60957	13.251	-3.1711	-11.56	0	0	0	0
0.60235	13.264	-3.2209	-11.523	0	0	0	0
0.59755	13.273	-3.27	-11.484	0	0	0	0
0.595	13.276	-3.3163	-11.438	0	0	0	0
0.5952	13.275	-3.3577	-11.385	0	0	0	0
0.59954	13.269	-3.3933	-11.322	0	0	0	0
0.6102	13.256	-3.424	-11.25	0	0	0	0
0.62976	13.236	-3.4517	-11.174	0	0	-3.4409	-11.16
0.66021	13.209	-3.4792	-11.1	0	0	0	0
0.70175	13.18	-3.5095	-11.033	0	0	0	0
0.75202	13.156	-3.5449	-10.981	0	0	0	0
0.80681	13.146	-3.5859	-10.95	0	0	0	0
0.86177	13.154	-3.6312	-10.939	0	0	0	0
0.91367	13.18	-3.6789	-10.945	0	0	0	0
0.9605	13.214	-3.7275	-10.96	0	0	0	0
1.0014	13.244	-3.7763	-10.98	0	0	0	0
1.0373	13.261	-3.8248	-11.001	0	0	0	0
1.0712	13.263	-3.8723	-11.019	0	0	0	0
1.1079	13.253	-3.9178	-11.03	0	0	0	0
1.154	13.239	-3.9608	-11.035	0	0	0	0
1.2154	13.232	-4.0015	-11.033	0	0	0	0
1.2951	13.237	-4.0403	-11.025	0	0	0	0
1.392	13.259	-4.0746	-11.014	0	0	0	0
1.5025	13.297	-4.0992	-11.005	0	0	0	0
1.6214	13.342	-4.1078	-11.001	0	0	0	0
1.7429	13.379	-4.096	-11.006	0	0	0	0
1.8608	13.397	-4.0631	-11.023	0	0	0	0
1.9693	13.387	-4.011	-11.055	0	0	0	0
2.0634	13.352	-3.944	-11.101	0	0	0	0
2.1397	13.294	-3.8681	-11.159	0	0	0	0
2.1966	13.222	-3.79	-11.223	0	0	0	0
2.2353	13.144	-3.7154	-11.288	2.2473	12.982	0	0
2.2592	13.066	-3.648	-11.349	0	0	0	0
2.2728	12.994	-3.5894	-11.406	0	0	0	0
2.2809	12.928	-3.5387	-11.458	0	0	0	0
2.2872	12.874	-3.4938	-11.503	0	0	0	0
2.2944	12.839	-3.4516	-11.538	0	0	0	0
2.3042	12.832	-3.4085	-11.561	0	0	0	0
2.3177	12.861	-3.361	-11.574	0	0	0	0
2.3345	12.927	-3.3065	-11.578	0	0	0	0
2.3528	13.027	-3.2439	-11.578	0	0	2.3865	12.876
2.3711	13.148	-3.1725	-11.581	0	0	0	0
2.3894	13.275	-3.0925	-11.592	0	0	0	0
2.4108	13.398	-3.0049	-11.615	0	0	0	0
2.4387	13.507	-2.9121	-11.653	0	0	0	0
2.4756	13.601	-2.8172	-11.703	0	0	0	0
2.5218	13.676	-2.7247	-11.759	0	0	0	0
2.5747	13.732	-2.6397	-11.815	0	0	0	0
2.6301	13.77	-2.567	-11.862	0	0	0	0
2.6838	13.792	-2.5088	-11.896	0	0	0	0
2.734	13.802	-2.4644	-11.913	0	0	0	0
2.7817	13.803	-2.4304	-11.914	0	0	0	0
2.8295	13.798	-2.4032	-11.901	0	0	0	0
2.8804	13.782	-2.38	-11.876	0	0	0	0
2.9353	13.753	-2.3595	-11.847	0	0	0	0
2.9919	13.708	-2.3416	-11.819	0	0	0	0
3.0451	13.651	-2.3277	-11.8	0	0	0	0
3.089	13.593	-2.3205	-11.792	0	0	0	0
3.1187	13.549	-2.3229	-11.797	0	0	0	0
3.1306	13.53	-2.3363	-11.816	0	0	0	0
3.1217	13.537	-2.3608	-11.844	0	0	0	0
3.0898	13.566	-2.3963	-11.877	0	0	0	0
3.0344	13.611	-2.4428	-11.913	0	0	0	0
2.9568	13.664	-2.5	-11.952	0	0	0	0
2.8604	13.714	-2.5665	-11.998	0	0	0	0
2.7504	13.754	-2.6401	-12.053	0	0	0	0
2.6322	13.786	-2.7178	-12.119	0	0	0	0
2.5097	13.814	-2.7953	-12.193	0	0	0	0
2.3846	13.841	-2.8687	-12.271	0	0	0	0
2.2585	13.862	-2.9364	-12.348	0	0	0	0
2.1327	13.865	-2.9985	-12.42	0	0	0	0
2.0098	13.84	-3.0559	-12.484	0	0	0	0
1.8932	13.786	-3.1099	-12.537	0	0	0	0
1.7859	13.71	-3.1635	-12.581	0	0	0	0
1.6899	13.625	-3.2208	-12.616	0	0	0	0
1.6053	13.541	-3.286	-12.641	0	0	0	0
1.5311	13.466	-3.3612	-12.657	0	0	0	0
1.4666	13.407	-3.4456	-12.664	0	0	0	0
1.4122	13.372	-3.5363	-12.666	-3.5218	-12.604	0	0
1.3679	13.365	-3.6284	-12.667	0	0	0	0
1.3322	13.381	-3.7157	-12.672	0	0	0	0
1.3022	13.412	-3.7924	-12.684	0	0	0	0
1.2748	13.448	-3.8543	-12.701	0	0	0	0
1.2474	13.485	-3.9001	-12.722	0	0	0	0
1.2191	13.522	-3.9309	-12.747	0	0	0	0
1.1902	13.561	-3.9491	-12.772	0	0	0	0
1.1615	13.6	-3.9584	-12.797	0	0	0	0
1.1343	13.64	-3.9635	-12.819	0	0	0	0
1.1092	13.675	-3.9687	-12.838	0	0	0	0
1.0863	13.705	-3.9779	-12.855	0	0	0	0
1.0647	13.729	-3.9929	-12.871	0	0	-3.9597	-12.797
1.0435	13.749	-4.0138	-12.89	0	0	0	0
1.0226	13.767	-4.0396	-12.911	0	0	0	0
1.0029	13.787	-4.0686	-12.934	0	0	0	0
0.98645	13.807	-4.099	-12.956	0	0	0	0
0.97462	13.824	-4.1281	-12.975	0	0	0	0
0.96791	13.838	-4.1521	-12.988	0	0	0	0
0.96591	13.847	-4.1676	-12.998	0	0	0	0
0.9678	13.853	-4.1733	-13.006	0	0	0	0
0.97252	13.856	-4.1711	-13.013	0	0	0	0
0.97869	13.857	-4.1645	-13.019	0	0	0	0
0.98426	13.857	-4.157	-13.023	0	0	0	0
0.98607	13.856	-4.1506	-13.024	0	0	0	0
0.97929	13.853	-4.1458	-13.022	0	0	0	0
0.95769	13.848	-4.1414	-13.014	0	0	0	0
0.91513	13.84	-4.1349	-13.003	0	0	0	0
0.84766	13.828	-4.1235	-12.987	0	0	0	0
0.75516	13.811	-4.1037	-12.968	0	0	0	0
0.6418	13.793	-4.0721	-12.946	0	0	0	0
0.51471	13.773	-4.0252	-12.922	0	0	0	0
0.38092	13.755	-3.9602	-12.895	0	0	0	0
0.24493	13.739	-3.8758	-12.867	0	0	0	0
0.10846	13.728	-3.7735	-12.84	0	0	0	0
-0.028593	13.72	-3.6569	-12.817	0	0	0	0
-0.1671	13.714	-3.5301	-12.799	0	0	0	0
-0.30771	13.71	-3.3965	-12.787	0	0	0	0
-0.45015	13.708	-3.2598	-12.783	0	0	0	0
-0.59261	13.715	-3.1238	-12.786	0	0	0	0
-0.73095	13.737	-2.9921	-12.794	0	0	0	0
-0.85894	13.772	-2.868	-12.806	0	0	0	0
-0.97032	13.816	-2.7533	-12.821	0	0	0	0
-1.0621	13.861	-2.6481	-12.839	0	0	0	0
-1.1368	13.903	-2.5515	-12.858	0	0	0	0
-1.2008	13.942	-2.4609	-12.875	-1.1498	13.828	0	0
-1.2616	13.976	-2.3731	-12.89	0	0	0	0
-1.3254	14.005	-2.2853	-12.902	0	0	0	0
-1.3957	14.027	-2.1952	-12.91	0	0	0	0
-1.4735	14.04	-2.1019	-12.919	0	0	-1.4887	14.049
-1.5579	14.044	-2.0052	-12.933	0	0	0	0
-1.6471	14.041	-1.9054	-12.961	0	0	0	0
-1.739	14.031	-1.8033	-13.005	0	0	0	0
-1.83	14.015	-1.7005	-13.066	0	0	0	0
-1.9155	13.986	-1.5999	-13.14	0	0	0	0
-1.9912	13.943	-1.505	-13.218	0	0	0	0
-2.0551	13.888	-1.4197	-13.293	0	0	0	0
-2.1071	13.826	-1.3464	-13.358	0	0	0	0
-2.1492	13.764	-1.2862	-13.41	0	0	0	0
-2.1852	13.709	-1.2379	-13.448	0	0	0	0
-2.22	13.662	-1.1986	-13.473	0	0	0	0
-2.2567	13.629	-1.1642	-13.487	0	0	0	0
-2.2959	13.614	-1.1296	-13.49	0	0	0	0
-2.3348	13.62	-1.0885	-13.485	0	0	0	0
-2.3687	13.648	-1.0337	-13.472	0	0	0	0
-2.3914	13.694	-0.95823	-13.452	0	0	0	0
-2.3969	13.751	-0.85726	-13.427	0	0	0	0
-2.3815	13.809	-0.73058	-13.398	0	0	0	0
-2.3453	13.861	-0.58365	-13.372	0	0	0	0
-2.2917	13.904	-0.42489	-13.351	0	0	0	0
-2.2259	13.938	-0.26158	-13.339	0	0	0	0
-2.1523	13.97	-0.097997	-13.335	0	0	0	0
-2.0745	14.003	0.06377	-13.337	0	0	0	0
-1.9946	14.039	0.22232	-13.345	0	0	0	0
-1.9125	14.071	0.3767	-13.357	0	0	0	0
-1.8269	14.096	0.52698	-13.379	0	0	0	0
-1.7366	14.112	0.67379	-13.416	0	0	0	0
-1.6413	14.112	0.81689	-13.472	0	0	0	0
-1.5426	14.095	0.95439	-13.549	0	0	0	0
-1.444	14.058	1.0843	-13.645	1.1345	-13.607	0	0
-1.3492	14.006	1.2069	-13.754	0	0	0	0
-1.2605	13.943	1.3251	-13.87	0	0	0	0
-1.18	13.87	1.4417	-13.989	0	0	0	0
-1.109	13.788	1.5583	-14.103	0	0	0	0
-1.0475	13.698	1.6743	-14.207	0	0	0	0
-0.9949	13.605	1.7881	-14.296	0	0	0	0
-0.94899	13.516	1.8971	-14.369	0	0	0	0
-0.90678	13.438	1.9989	-14.425	0	0	0	0
-0.86542	13.38	2.0915	-14.47	0	0	0	0
-0.82352	13.346	2.1742	-14.507	0	0	0	0
-0.78155	13.335	2.2477	-14.538	0	0	0	0
-0.74133	13.337	2.3136	-14.562	0	0	0	0
-0.70492	13.345	2.3746	-14.577	0	0	2.3715	-14.554
-0.67361	13.35	2.4335	-14.578	0	0	0	0
-0.64766	13.35	2.4923	-14.566	0	0	0	0
-0.62663	13.346	2.5521	-14.542	0	0	0	0
-0.60988	13.342	2.6137	-14.512	0	0	0	0
-0.59691	13.339	2.6776	-14.481	0	0	0	0
-0.58769	13.338	2.7442	-14.456	0	0	0	0
-0.58245	13.336	2.8127	-14.443	0	0	0	0
-0.58082	13.334	2.8818	-14.446	0	0	0	0
-0.58119	13.331	2.9493	-14.468	0	0	0	0
-0.58065	13.323	3.0124	-14.513	0	0	0	0
-0.57505	13.312	3.0696	-14.579	0	0	0	0
-0.55923	13.297	3.1211	-14.66	0	0	0	0
-0.52766	13.28	3.1691	-14.745	0	0	0	0
-0.47576	13.265	3.2157	-14.821	0	0	0	0
-0.40145	13.255	3.2617	-14.878	0	0	0	0
-0.30582	13.251	3.3058	-14.911	0	0	0	0
-0.19259	13.253	3.3456	-14.919	0	0	0	0
-0.067542	13.259	3.3793	-14.906	0	0	0	0
0.062365	13.267	3.4051	-14.875	0	0	0	0
0.19057	13.27	3.4209	-14.831	0	0	0	0
0.31217	13.27	3.4244	-14.779	0	0	0	0
0.42463	13.268	3.4129	-14.725	0	0	0	0
0.52794	13.272	3.3836	-14.674	0	0	0	0
0.62429	13.29	3.3348	-14.628	0	0	0	0
0.71689	13.328	3.2667	-14.588	0	0	0	0
0.80829	13.387	3.1819	-14.554	0	0	0	0
0.89902	13.462	3.0848	-14.529	0	0	0	0
0.98744	13.543	2.9805	-14.513	0	0	0	0
1.0703	13.623	2.8729	-14.504	0	0	0	0
1.1446	13.696	2.7647	-14.498	0	0	0	0
1.2093	13.76	2.6574	-14.491	1.2164	13.704	0	0
1.2655	13.815	2.5527	-14.476	0	0	0	0
1.3148	13.859	2.4518	-14.451	0	0	0	0
1.358	13.893	2.356	-14.417	0	0	0	0
1.3954	13.916	2.2656	-14.378	0	0	0	0
1.4261	13.931	2.1801	-14.338	0	0	0	0
1.4493	13.938	2.098	-14.297	0	0	0	0
1.4647	13.941	2.0161	-14.253	0	0	0	0
1.4732	13.941	1.9307	-14.204	0	0	0	0
1.4766	13.94	1.8382	-14.148	0	0	0	0
1.4768	13.938	1.737	-14.085	0	0	0	0
1.4758	13.936	1.6266	-14.019	0	0	0	0
1.4756	13.934	1.5084	-13.952	0	0	0	0
1.478	13.932	1.3851	-13.885	0	0	1.4706	13.884
1.4845	13.931	1.2609	-13.822	0	0	0	0
1.4962	13.931	1.1413	-13.768	0	0	0	0
1.5135	13.933	1.0317	-13.724	0	0	0	0
1.5348	13.937	0.93521	-13.691	0	0	0	0
1.5576	13.944	0.85186	-13.669	0	0	0	0
1.5787	13.956	0.77985	-13.653	0	0	0	0
1.5958	13.976	0.71623	-13.641	0	0	0	0
1.6073	14.003	0.65692	-13.629	0	0	0	0
1.6127	14.038	0.59621	-13.616	0	0	0	0
1.6129	14.081	0.52703	-13.601	0	0	0	0
1.6095	14.133	0.44297	-13.585	0	0	0	0
1.6042	14.191	0.34088	-13.571	0	0	0	0
1.5983	14.256	0.22202	-13.562	0	0	0	0
1.592	14.321	0.090913	-13.557	0	0	0	0
1.5834	14.382	-0.046605	-13.558	0	0	0	0
1.5691	14.439	-0.18455	-13.562	0	0	0	0
1.5448	14.485	-0.31717	-13.572	0	0	0	0
1.5069	14.514	-0.44027	-13.586	0	0	0	0
1.4545	14.52	-0.55279	-13.605	0	0	0	0
1.3896	14.501	-0.65666	-13.626	0	0	0	0
1.3166	14.463	-0.75532	-13.646	0	0	0	0
1.2406	14.417	-0.85272	-13.662	0	0	0	0
1.166	14.372	-0.95288	-13.675	0	0	0	0
1.0946	14.33	-1.0594	-13.687	-1.0378	-13.666	0	0
1.0263	14.283	-1.1745	-13.701	0	0	0	0
0.96088	14.22	-1.2984	-13.723	0	0	0	0
0.89867	14.139	-1.4283	-13.758	0	0	0	0
0.84084	14.046	-1.5586	-13.803	0	0	0	0
0.78866	13.948	-1.6834	-13.855	0	0	0	0
0.74298	13.856	-1.7984	-13.905	0	0	0	0
0.70447	13.777	-1.9019	-13.945	0	0	0	0
0.67346	13.718	-1.9945	-13.975	0	0	0	0
0.64964	13.679	-2.0778	-13.994	0	0	0	0
0.63232	13.659	-2.1525	-14.004	0	0	0	0
0.62072	13.652	-2.2183	-14.008	0	0	0	0
0.61396	13.653	-2.2745	-14.008	0	0	0	0
0.61118	13.657	-2.3219	-14.006	0	0	0	0
0.61194	13.662	-2.3631	-14.002	0	0	0	0
0.61647	13.662	-2.4018	-13.996	0	0	0	0
0.62557	13.656	-2.4418	-13.987	0	0	0	0
0.64024	13.639	-2.4854	-13.976	0	0	-2.4602	-13.943
0.66095	13.61	-2.5339	-13.961	0	0	0	0
0.68676	13.566	-2.5875	-13.946	0	0	0	0
0.71536	13.511	-2.6448	-13.931	0	0	0	0
0.74375	13.445	-2.7043	-13.918	0	0	0	0
0.76912	13.375	-2.7646	-13.911	0	0	0	0
0.7896	13.307	-2.8253	-13.912	0	0	0	0
0.8049	13.249	-2.8855	-13.922	0	0	0	0
0.81631	13.205	-2.9433	-13.942	0	0	0	0
0.82643	13.177	-2.9959	-13.967	0	0	0	0
0.83887	13.163	-3.0407	-13.995	0	0	0	0
0.85791	13.162	-3.0768	-14.023	0	0	0	0
0.88774	13.173	-3.1057	-14.052	0	0	0	0
0.93106	13.195	-3.1297	-14.082	0	0	0	0
0.98777	13.227	-3.1501	-14.112	0	0	0	0
1.0548	13.26	-3.1676	-14.142	0	0	0	0
1.1269	13.287	-3.1819	-14.17	0	0	0	0
1.1984	13.303	-3.1927	-14.191	0	0	0	0
1.2648	13.306	-3.1996	-14.204	0	0	0	0
1.3241	13.299	-3.202	-14.207	0	0	0	0
1.3772	13.282	-3.1993	-14.2	0	0	0	0
1.4272	13.256	-3.1902	-14.184	0	0	0	0
1.4785	13.219	-3.1739	-14.161	0	0	0	0
1.5352	13.171	-3.1491	-14.133	0	0	0	0
1.6024	13.116	-3.1151	-14.103	0	0	0	0
1.6848	13.059	-3.0708	-14.073	0	0	0	0
1.7856	13.005	-3.0158	-14.045	0	0	0	0
1.9038	12.961	-2.9509	-14.02	0	0	0	0
2.0347	12.931	-2.8781	-14.001	0	0	0	0
2.1721	12.916	-2.8005	-13.987	0	0	0	0
2.31	12.916	-2.7208	-13.978	0	0	0	0
2.4449	12.927	-2.641	-13.971	0	0	0	0
2.5766	12.947	-2.562	-13.965	0	0	0	0
2.7074	12.973	-2.484	-13.958	0	0	0	0
2.841	13.006	-2.4073	-13.949	0	0	0	0
2.9802	13.05	-2.3319	-13.936	0	0	0	0
3.1246	13.108	-2.2575	-13.916	0	0	0	0
3.2701	13.179	-2.184	-13.888	0	0	0	0
3.4112	13.251	-2.113	-13.849	0	0	0	0
3.5434	13.316	-2.0464	-13.8	0	0	0	0
3.6639	13.368	-1.9865	-13.742	3.6955	13.355	0	0
3.7719	13.407	-1.9349	-13.678	0	0	0	0
3.8674	13.432	-1.8921	-13.61	0	0	0	0
3.9511	13.44	-1.8576	-13.541	0	0	0	0
4.0239	13.425	-1.8304	-13.473	0	0	0	0
4.0868	13.388	-1.8088	-13.406	0	0	0	0
4.141	13.332	-1.791	-13.34	0	0	0	0
4.1871	13.262	-1.7755	-13.275	0	0	0	0
4.2258	13.19	-1.7614	-13.212	0	0	0	0
4.2581	13.129	-1.7487	-13.152	0	0	0	0
4.2863	13.089	-1.7368	-13.098	0	0	0	0
4.3132	13.078	-1.7249	-13.055	0	0	0	0
4.3425	13.092	-1.7126	-13.024	0	0	0	0
4.3782	13.126	-1.7006	-13.005	0	0	4.3409	13.077
4.4242	13.17	-1.69	-12.995	0	0	0	0
4.4828	13.218	-1.6815	-12.993	0	0	0	0
4.5529	13.265	-1.6751	-12.994	0	0	0	0
4.6298	13.31	-1.6702	-12.996	0	0	0	0
4.7052	13.351	-1.6662	-12.998	0	0	0	0
4.7699	13.386	-1.6629	-12.997	0	0	0	0
4.8167	13.412	-1.6608	-12.993	0	0	0	0
4.843	13.429	-1.6609	-12.984	0	0	0	0
4.8503	13.44	-1.6644	-12.968	0	0	0	0
4.8418	13.447	-1.6723	-12.944	0	0	0	0
4.8205	13.457	-1.6856	-12.911	0	0	0	0
4.7889	13.475	-1.7043	-12.868	0	0	0	0
4.7486	13.505	-1.728	-12.814	0	0	0	0
4.7016	13.548	-1.7557	-12.751	0	0	0	0
4.6508	13.6	-1.7862	-12.681	0	0	0	0
4.6003	13.653	-1.8182	-12.608	0	0	0	0
4.553	13.701	-1.85	-12.538	0	0	0	0
4.5117	13.74	-1.8811	-12.475	0	0	0	0
4.4779	13.769	-1.912	-12.418	0	0	0	0
4.4516	13.792	-1.9441	-12.367	0	0	0	0
4.4302	13.813	-1.9782	-12.321	0	0	0	0
4.4092	13.833	-2.0145	-12.28	0	0	0	0
4.3829	13.85	-2.054	-12.245	0	0	0	0
4.3459	13.861	-2.0987	-12.217	0	0	0	0
4.2934	13.865	-2.1511	-12.194	0	0	0	0
4.223	13.858	-2.2126	-12.172	0	0	0	0
4.1358	13.843	-2.2828	-12.147	0	0	0	0
4.0351	13.821	-2.3601	-12.111	0	0	0	0
3.9247	13.793	-2.4413	-12.058	0	0	0	0
3.8077	13.761	-2.5229	-11.988	0	0	0	0
3.6863	13.723	-2.6023	-11.903	0	0	0	0
3.5618	13.677	-2.6777	-11.809	0	0	0	0
3.4343	13.621	-2.7484	-11.71	0	0	0	0
3.3032	13.554	-2.8135	-11.611	0	0	0	0
3.1682	13.473	-2.8718	-11.518	-2.9129	-11.403	0	0
3.0304	13.379	-2.922	-11.44	0	0	0	0
2.8918	13.275	-2.9645	-11.379	0	0	0	0
2.7561	13.169	-3.0003	-11.335	0	0	0	0
2.6275	13.07	-3.0301	-11.306	0	0	0	0
2.5099	12.985	-3.0542	-11.288	0	0	0	0
2.4057	12.919	-3.0726	-11.278	0	0	0	0
2.3161	12.875	-3.0857	-11.272	0	0	0	0
2.2401	12.854	-3.0944	-11.269	0	0	0	0
2.1744	12.858	-3.1003	-11.265	0	0	0	0
2.1135	12.889	-3.1061	-11.255	0	0	0	0
2.0522	12.944	-3.1151	-11.234	0	0	0	0
1.9879	13.011	-3.13	-11.202	0	0	0	0
1.9212	13.077	-3.151	-11.158	0	0	0	0
1.8545	13.127	-3.1763	-11.107	0	0	-3.1467	-11.106
1.7902	13.152	-3.2025	-11.056	0	0	0	0
1.7309	13.151	-3.2259	-11.011	0	0	0	0
1.6791	13.126	-3.2432	-10.975	0	0	0	0
1.6365	13.086	-3.2516	-10.951	0	0	0	0
1.6045	13.042	-3.2504	-10.938	0	0	0	0
1.5844	13.008	-3.2409	-10.935	0	0	0	0
1.5758	12.995	-3.2263	-10.941	0	0	0	0
1.576	13.003	-3.2096	-10.956	0	0	0	0
1.5795	13.031	-3.1924	-10.977	0	0	0	0
1.5797	13.068	-3.1744	-11.002	0	0	0	0
1.5701	13.105	-3.1539	-11.029	0	0	0	0
1.5453	13.132	-3.1288	-11.053	0	0	0	0
1.5003	13.141	-3.0983	-11.072	0	0	0	0
1.432	13.127	-3.0633	-11.083	0	0	0	0
1.3401	13.09	-3.0252	-11.088	0	0	0	0
1.2277	13.035	-2.9845	-11.089	0	0	0	0
1.1003	12.975	-2.9409	-11.088	0	0	0	0
0.96413	12.926	-2.8927	-11.085	0	0	0	0
0.82349	12.899	-2.8374	-11.083	0	0	0	0
0.68082	12.888	-2.7719	-11.085	0	0	0	0
0.53705	12.883	-2.6939	-11.096	0	0	0	0
0.39209	12.877	-2.6038	-11.121	0	0	0	0
0.24536	12.868	-2.5043	-11.159	0	0	0	0
0.096455	12.854	-2.4005	-11.211	0	0	0	0
-0.054661	12.835	-2.2978	-11.272	0	0	0	0
-0.20709	12.813	-2.2009	-11.34	0	0	0	0
-0.35878	12.794	-2.1134	-11.412	0	0	0	0
-0.50789	12.778	-2.0363	-11.485	0	0	0	0
-0.65489	12.768	-1.9691	-11.555	0	0	0	0
-0.80279	12.764	-1.9097	-11.621	0	0	0	0
-0.95531	12.77	-1.8558	-11.682	-0.92381	12.728	0	0
-1.1145	12.79	-1.8057	-11.735	0	0	0	0
-1.2795	12.827	-1.7592	-11.78	0	0	0	0
-1.4473	12.879	-1.7167	-11.814	0	0	0	0
-1.6142	12.945	-1.6782	-11.839	0	0	0	0
-1.7773	13.021	-1.6433	-11.856	0	0	0	0
-1.9348	13.111	-1.6126	-11.866	0	0	0	0
-2.0851	13.213	-1.5868	-11.871	0	0	-2.1495	13.165
-2.2281	13.32	-1.5665	-11.876	0	0	0	0
-2.3649	13.424	-1.5509	-11.885	0	0	0	0
-2.4983	13.516	-1.5378	-11.903	0	0	0	0
-2.6307	13.593	-1.5251	-11.932	0	0	0	0
-2.7624	13.654	-1.5112	-11.973	0	0	0	0
-2.8917	13.699	-1.4958	-12.024	0	0	0	0
-3.0165	13.731	-1.4787	-12.082	0	0	0	0
-3.1357	13.756	-1.4601	-12.143	0	0	0	0
-3.2494	13.776	-1.4408	-12.202	0	0	0	0
-3.3578	13.797	-1.4221	-12.254	0	0	0	0
-3.4605	13.82	-1.4058	-12.294	0	0	0	0
-3.5565	13.846	-1.3939	-12.316	0	0	0	0
-3.6446	13.876	-1.3879	-12.318	0	0	0	0
-3.7242	13.908	-1.3887	-12.301	0	0	0	0
-3.7952	13.94	-1.3965	-12.268	0	0	0	0
-3.8578	13.975	-1.4113	-12.224	0	0	0	0
-3.9126	14.015	-1.4327	-12.178	0	0	0	0
-3.9604	14.062	-1.4607	-12.136	0	0	0	0
-4.0025	14.118	-1.4947	-12.102	0	0	0	0
-4.0402	14.182	-1.5333	-12.076	0	0	0	0
-4.0749	14.254	-1.5741	-12.052	0	0	0	0
-4.1083	14.326	-1.614	-12.028	0	0	0	0
-4.1418	14.394	-1.6507	-12.002	0	0	0	0
-4.1767	14.456	-1.6828	-11.975	0	0	0	0
-4.2128	14.515	-1.7097	-11.95	0	0	0	0
-4.2485	14.575	-1.7312	-11.932	0	0	0	0
-4.2795	14.632	-1.7475	-11.922	0	0	0	0
-4.3011	14.675	-1.7587	-11.919	0	0	0	0
-4.3086	14.696	-1.7656	-11.921	0	0	0	0
-4.2983	14.69	-1.7694	-11.925	0	0	0	0
-4.2685	14.655	-1.7711	-11.93	0	0	0	0
-4.2196	14.591	-1.7715	-11.935	0	0	0	0
-4.1534	14.507	-1.7708	-11.94	0	0	0	0
-4.0725	14.415	-1.7687	-11.942	0	0	0	0
-3.9802	14.336	-1.7642	-11.942	0	0	0	0
-3.8794	14.281	-1.7562	-11.936	0	0	0	0
-3.7725	14.254	-1.7437	-11.92	0	0	0	0
-3.6603	14.243	-1.7261	-11.893	0	0	0	0
-3.542	14.231	-1.7032	-11.851	0	0	0	0
-3.417	14.202	-1.675	-11.793	0	0	0	0
-3.2853	14.151	-1.6414	-11.72	0	0	0	0
-3.15	14.081	-1.6031	-11.634	0	0	0	0
-3.0157	14	-1.5626	-11.542	0	0	0	0
-2.8872	13.918	-1.5228	-11.448	0	0	0	0
-2.7672	13.849	-1.4861	-11.353	0	0	0	0
-2.6553	13.801	-1.4533	-11.261	0	0	0	0
-2.5481	13.775	-1.4243	-11.171	-1.4152	-11.157	0	0
-2.4406	13.771	-1.3981	-11.084	0	0	0	0
-2.3275	13.784	-1.3733	-11.001	0	0	0	0
-2.2052	13.808	-1.348	-10.921	0	0	0	0
-2.0722	13.834	-1.3208	-10.845	0	0	0	0
-1.9298	13.859	-1.2912	-10.771	0	0	0	0
-1.7818	13.88	-1.2603	-10.704	0	0	0	0
-1.6342	13.895	-1.2302	-10.644	0	0	0	0
-1.4939	13.893	-1.2029	-10.594	0	0	0	0
-1.3674	13.865	-1.179	-10.553	0	0	0	0
-1.2594	13.808	-1.1596	-10.52	0	0	0	0
-1.173	13.733	-1.1459	-10.495	0	0	0	0
-1.1091	13.658	-1.1396	-10.476	0	0	0	0
-1.066	13.596	-1.1427	-10.457	0	0	0	0
-1.0394	13.552	-1.1565	-10.435	0	0	0	0
-1.0233	13.525	-1.1819	-10.406	0	0	0	0
-1.0116	13.512	-1.2182	-10.369	0	0	-1.1743	-10.325
-0.99948	13.506	-1.2629	-10.324	0	0	0	0
-0.98431	13.503	-1.3114	-10.273	0	0	0	0
-0.96508	13.498	-1.3579	-10.222	0	0	0	0
-0.94167	13.487	-1.3969	-10.175	0	0	0	0
-0.91458	13.472	-1.4247	-10.136	0	0	0	0
-0.88513	13.456	-1.4394	-10.108	0	0	0	0
-0.85465	13.442	-1.4415	-10.091	0	0	0	0
-0.82358	13.437	-1.4329	-10.082	0	0	0	0
-0.79165	13.442	-1.416	-10.079	0	0	0	0
-0.75834	13.46	-1.3929	-10.08	0	0	0	0
-0.72271	13.491	-1.3654	-10.085	0	0	0	0
-0.6831	13.532	-1.3351	-10.092	0	0	0	0
-0.63756	13.577	-1.3031	-10.103	0	0	0	0
-0.58462	13.616	-1.2697	-10.117	0	0	0	0
-0.52392	13.641	-1.2345	-10.137	0	0	0	0
-0.45685	13.646	-1.1981	-10.164	0	0	0	0
-0.38682	13.636	-1.1628	-10.197	0	0	0	0
-0.31867	13.619	-1.1316	-10.232	0	0	0	0
-0.25709	13.607	-1.1062	-10.266	0	0	0	0
-0.2047	13.602	-1.086	-10.296	0	0	0	0
-0.16145	13.601	-1.0686	-10.323	0	0	0	0
-0.12558	13.597	-1.0507	-10.348	0	0	0	0
-0.095207	13.585	-1.0299	-10.374	0	0	0	0
-0.068768	13.564	-1.005	-10.402	4.0489	11.948	0	0
-0.044482	13.541	-0.97638	-10.433	0	0	3.9852	10.307
-0.019932	13.528	-0.94523	-10.468	0	0	0	0
0.007613	13.541	-0.91242	-10.51	0	0	0	0
0.04032	13.597	-0.87789	-10.564	0	0	0	0
0.078796	13.707	-0.84106	-10.635	0	0	0	0
0.12192	13.871	-0.80141	-10.725	0	0	0	0
