## Supplementary material for "How to control unpredictable others in court-net sports": International match data: n8_1_2.txt

-0.69882	12.18	3.0421	-12.423	0	0	-0.69586	12.135
-0.70546	12.175	3.0221	-12.406	0	0	0	0
-0.717	12.164	2.997	-12.395	0	0	0	0
-0.73452	12.145	2.9683	-12.392	0	0	0	0
-0.75794	12.114	2.9389	-12.395	0	0	0	0
-0.78612	12.072	2.9118	-12.408	0	0	0	0
-0.81719	12.017	2.8895	-12.428	0	0	0	0
-0.8488	11.951	2.8734	-12.456	0	0	0	0
-0.87815	11.874	2.8647	-12.485	0	0	0	0
-0.90208	11.788	2.8641	-12.513	0	0	0	0
-0.91744	11.691	2.8726	-12.532	0	0	0	0
-0.92151	11.583	2.8906	-12.54	0	0	0	0
-0.91261	11.465	2.9171	-12.537	0	0	0	0
-0.89103	11.346	2.9486	-12.521	0	0	0	0
-0.85941	11.241	2.9786	-12.496	0	0	0	0
-0.82192	11.167	2.9989	-12.462	0	0	0	0
-0.78326	11.133	3.003	-12.421	3.0971	-12.383	0	0
-0.74828	11.14	2.9886	-12.377	0	0	0	0
-0.72092	11.185	2.9592	-12.332	0	0	0	0
-0.70233	11.259	2.9217	-12.289	0	0	0	0
-0.69064	11.354	2.8833	-12.249	0	0	0	0
-0.68232	11.462	2.8497	-12.215	0	0	0	0
-0.67383	11.573	2.8235	-12.189	0	0	0	0
-0.66279	11.674	2.8059	-12.172	0	0	0	0
-0.64894	11.754	2.7968	-12.165	0	0	0	0
-0.63411	11.808	2.7961	-12.165	0	0	0	0
-0.62073	11.844	2.8024	-12.167	0	0	0	0
-0.60964	11.87	2.8138	-12.168	0	0	0	0
-0.59912	11.897	2.828	-12.166	0	0	0	0
-0.58554	11.933	2.8424	-12.161	0	0	2.8461	-12.103
-0.56503	11.976	2.855	-12.154	0	0	0	0
-0.53551	12.026	2.8643	-12.144	0	0	0	0
-0.49747	12.078	2.8687	-12.135	0	0	0	0
-0.4533	12.13	2.8663	-12.125	0	0	0	0
-0.40637	12.18	2.8554	-12.118	0	0	0	0
-0.35997	12.224	2.8347	-12.112	0	0	0	0
-0.31654	12.263	2.804	-12.108	0	0	0	0
-0.27747	12.296	2.7645	-12.104	0	0	0	0
-0.24337	12.322	2.7183	-12.098	0	0	0	0
-0.2137	12.342	2.6674	-12.089	0	0	0	0
-0.18635	12.358	2.6126	-12.073	0	0	0	0
-0.15757	12.372	2.5544	-12.053	0	0	0	0
-0.12277	12.388	2.4943	-12.03	0	0	0	0
-0.077731	12.408	2.4342	-12.008	0	0	0	0
-0.020235	12.437	2.3747	-11.992	0	0	0	0
0.048193	12.474	2.3142	-11.981	0	0	0	0
0.12174	12.517	2.2492	-11.976	0	0	0	0
0.19206	12.559	2.1767	-11.975	0	0	0	0
0.25166	12.593	2.0953	-11.977	0	0	0	0
0.29677	12.616	2.0046	-11.98	0	0	0	0
0.32803	12.633	1.9046	-11.984	0	0	0	0
0.34919	12.651	1.7959	-11.991	0	0	0	0
0.36503	12.672	1.6801	-12.004	0	0	0	0
0.38016	12.697	1.5595	-12.022	0.3809	12.675	0	0
0.3988	12.723	1.4367	-12.049	0	0	0	0
0.42467	12.753	1.3143	-12.083	0	0	0	0
0.46051	12.785	1.1953	-12.123	0	0	0	0
0.5077	12.819	1.0818	-12.169	0	0	0	0
0.5658	12.847	0.97433	-12.22	0	0	0	0
0.63189	12.862	0.87241	-12.275	0	0	0	0
0.70086	12.859	0.77544	-12.333	0	0	0	0
0.7671	12.835	0.68334	-12.395	0	0	0	0
0.82607	12.794	0.59608	-12.457	0	0	0	0
0.87485	12.743	0.51353	-12.516	0	0	0	0
0.91215	12.688	0.43577	-12.57	0	0	0	0
0.93836	12.639	0.36322	-12.613	0	0	0	0
0.95535	12.599	0.29642	-12.642	0	0	0	0
0.96582	12.571	0.23561	-12.656	0	0	0	0
0.97249	12.555	0.18056	-12.656	0	0	0	0
0.97762	12.549	0.13039	-12.645	0	0	0	0
0.98292	12.551	0.083635	-12.631	0	0	0	0
0.98956	12.561	0.03892	-12.622	0	0	0	0
0.99856	12.579	-0.004252	-12.628	0	0	1.0026	12.523
1.0112	12.607	-0.045526	-12.652	0	0	0	0
1.029	12.644	-0.084329	-12.694	0	0	0	0
1.053	12.688	-0.12041	-12.75	0	0	0	0
1.0822	12.73	-0.15397	-12.812	0	0	0	0
1.1144	12.76	-0.18506	-12.876	0	0	0	0
1.1468	12.771	-0.2131	-12.937	0	0	0	0
1.1772	12.759	-0.23739	-12.991	0	0	0	0
1.2038	12.73	-0.25868	-13.033	0	0	0	0
1.2249	12.692	-0.28043	-13.058	0	0	0	0
1.24	12.653	-0.30854	-13.066	0	0	0	0
1.2493	12.621	-0.34973	-13.059	0	0	0	0
1.2542	12.599	-0.4094	-13.039	0	0	0	0
1.2566	12.588	-0.48992	-13.011	0	0	0	0
1.2585	12.591	-0.59009	-12.983	0	0	0	0
1.2617	12.613	-0.70539	-12.96	0	0	0	0
1.2676	12.657	-0.82911	-12.95	0	0	0	0
1.2769	12.729	-0.95388	-12.951	0	0	0	0
1.2893	12.828	-1.0735	-12.959	0	0	0	0
1.3034	12.945	-1.1841	-12.97	0	0	0	0
1.3176	13.066	-1.2847	-12.979	0	0	0	0
1.3303	13.182	-1.3767	-12.982	0	0	0	0
1.3404	13.283	-1.4622	-12.976	0	0	0	0
1.3469	13.366	-1.5433	-12.955	0	0	0	0
1.3488	13.429	-1.6223	-12.919	0	0	0	0
1.3452	13.471	-1.7016	-12.869	0	0	0	0
1.3351	13.49	-1.7831	-12.812	-1.7468	-12.736	0	0
1.3177	13.487	-1.8676	-12.753	0	0	0	0
1.293	13.466	-1.9544	-12.697	0	0	0	0
1.2618	13.439	-2.0421	-12.643	0	0	0	0
1.2254	13.416	-2.129	-12.594	0	0	0	0
1.1856	13.402	-2.2131	-12.548	0	0	0	0
1.1459	13.393	-2.292	-12.503	0	0	0	0
1.1103	13.385	-2.3636	-12.461	0	0	0	0
1.0813	13.374	-2.4261	-12.423	0	0	0	0
1.0598	13.363	-2.4793	-12.386	0	0	0	0
1.0452	13.354	-2.5251	-12.351	0	0	0	0
1.0362	13.346	-2.5654	-12.316	0	0	0	0
1.031	13.342	-2.6016	-12.283	0	0	0	0
1.0282	13.339	-2.6332	-12.252	0	0	0	0
1.0269	13.337	-2.6591	-12.224	0	0	0	0
1.0269	13.336	-2.679	-12.198	0	0	0	0
1.0291	13.335	-2.6939	-12.173	0	0	0	0
1.0351	13.333	-2.7059	-12.145	0	0	0	0
1.0472	13.332	-2.7168	-12.113	0	0	-2.697	-12.101
1.0676	13.331	-2.7283	-12.078	0	0	0	0
1.098	13.333	-2.7415	-12.041	0	0	0	0
1.1384	13.335	-2.7586	-12.006	0	0	0	0
1.1872	13.335	-2.7818	-11.972	0	0	0	0
1.2412	13.328	-2.8135	-11.941	0	0	0	0
1.2958	13.311	-2.8545	-11.918	0	0	0	0
1.3461	13.284	-2.9041	-11.907	0	0	0	0
1.3892	13.252	-2.9595	-11.912	0	0	0	0
1.4244	13.22	-3.0158	-11.934	0	0	0	0
1.453	13.19	-3.0673	-11.971	0	0	0	0
1.4771	13.166	-3.1096	-12.015	0	0	0	0
1.4993	13.145	-3.1416	-12.058	0	0	0	0
1.5217	13.125	-3.1643	-12.091	0	0	0	0
1.5441	13.105	-3.1802	-12.111	0	0	0	0
1.5638	13.086	-3.191	-12.116	0	0	0	0
1.5767	13.068	-3.1965	-12.109	0	0	0	0
1.5801	13.054	-3.194	-12.093	0	0	0	0
1.5736	13.044	-3.1795	-12.073	0	0	0	0
1.5586	13.037	-3.1487	-12.054	0	0	0	0
1.5383	13.033	-3.0998	-12.04	0	0	0	0
1.5171	13.034	-3.0337	-12.038	1.4975	12.973	0	0
1.4995	13.037	-2.9534	-12.05	0	0	0	0
1.4896	13.045	-2.8629	-12.079	0	0	0	0
1.4907	13.056	-2.7667	-12.12	0	0	0	0
1.5045	13.068	-2.6692	-12.168	0	0	0	0
1.5301	13.077	-2.5748	-12.216	0	0	0	0
1.5641	13.075	-2.4874	-12.263	0	0	0	0
1.602	13.055	-2.4095	-12.308	0	0	0	0
1.6393	13.016	-2.3417	-12.352	0	0	0	0
1.6723	12.96	-2.2831	-12.398	0	0	0	0
1.6985	12.895	-2.2321	-12.443	0	0	0	0
1.7173	12.829	-2.1871	-12.488	0	0	0	0
1.7299	12.769	-2.1462	-12.527	0	0	0	0
1.7384	12.719	-2.1083	-12.561	0	0	0	0
1.7444	12.682	-2.0729	-12.587	0	0	0	0
1.749	12.659	-2.0401	-12.607	0	0	0	0
1.7526	12.649	-2.0098	-12.621	0	0	0	0
1.7558	12.648	-1.9813	-12.633	0	0	0	0
1.759	12.647	-1.9544	-12.648	0	0	1.7589	12.638
1.7636	12.639	-1.9286	-12.671	0	0	0	0
1.7713	12.621	-1.9029	-12.709	0	0	0	0
1.7844	12.593	-1.8762	-12.762	0	0	0	0
1.8047	12.558	-1.8473	-12.83	0	0	0	0
1.8325	12.521	-1.8166	-12.908	0	0	0	0
1.8667	12.486	-1.7861	-12.988	0	0	0	0
1.9045	12.453	-1.7586	-13.063	0	0	0	0
1.9422	12.423	-1.7371	-13.124	0	0	0	0
1.976	12.396	-1.7244	-13.168	0	0	0	0
2.003	12.375	-1.7228	-13.193	0	0	0	0
2.0225	12.366	-1.7335	-13.199	0	0	0	0
2.0353	12.371	-1.7555	-13.192	0	0	0	0
2.0433	12.389	-1.7856	-13.181	0	0	0	0
2.0477	12.419	-1.8191	-13.174	0	0	0	0
2.0491	12.458	-1.8511	-13.175	0	0	0	0
2.0468	12.5	-1.8787	-13.184	0	0	0	0
2.039	12.541	-1.9009	-13.2	0	0	0	0
2.0228	12.577	-1.919	-13.215	0	0	0	0
1.9953	12.606	-1.9359	-13.224	0	0	0	0
1.9548	12.632	-1.9563	-13.223	-1.9348	-13.185	0	0
1.9014	12.659	-1.985	-13.209	0	0	0	0
1.8377	12.695	-2.0253	-13.183	0	0	0	0
1.7676	12.742	-2.0784	-13.146	0	0	0	0
1.6957	12.797	-2.1431	-13.102	0	0	0	0
1.6264	12.85	-2.2158	-13.054	0	0	0	0
1.5629	12.89	-2.2922	-13.005	0	0	0	0
1.5066	12.914	-2.3681	-12.954	0	0	0	0
1.4577	12.922	-2.4399	-12.902	0	0	0	0
1.4153	12.918	-2.5043	-12.852	0	0	0	0
1.3786	12.906	-2.5587	-12.805	0	0	0	0
1.3466	12.894	-2.6014	-12.765	0	0	0	0
1.3185	12.887	-2.632	-12.734	0	0	0	0
1.2936	12.889	-2.6517	-12.716	0	0	0	0
1.2713	12.902	-2.6626	-12.707	0	0	0	0
1.2513	12.926	-2.6677	-12.707	0	0	0	0
1.234	12.961	-2.6697	-12.711	0	0	0	0
1.2194	13.003	-2.671	-12.716	0	0	0	0
1.2072	13.046	-2.6739	-12.717	0	0	0	0
1.197	13.087	-2.6806	-12.713	0	0	-2.6681	-12.672
1.1884	13.125	-2.693	-12.701	0	0	0	0
1.1806	13.158	-2.7128	-12.681	0	0	0	0
1.1727	13.186	-2.7406	-12.654	0	0	0	0
1.1636	13.208	-2.7758	-12.624	0	0	0	0
1.1531	13.222	-2.8164	-12.594	0	0	0	0
1.141	13.229	-2.8595	-12.569	0	0	0	0
1.128	13.231	-2.9032	-12.552	0	0	0	0
1.1153	13.229	-2.9466	-12.544	0	0	0	0
1.1046	13.227	-2.9894	-12.548	0	0	0	0
1.0987	13.225	-3.0312	-12.562	0	0	0	0
1.102	13.225	-3.0709	-12.582	0	0	0	0
1.1202	13.228	-3.1068	-12.604	0	0	0	0
1.1583	13.236	-3.1371	-12.621	0	0	0	0
1.2192	13.25	-3.1614	-12.633	0	0	0	0
1.3015	13.268	-3.1793	-12.636	0	0	0	0
1.3996	13.287	-3.1903	-12.634	0	0	0	0
1.5053	13.306	-3.1923	-12.627	0	0	0	0
1.6107	13.318	-3.1827	-12.617	0	0	0	0
1.7099	13.319	-3.1588	-12.605	0	0	0	0
1.8	13.306	-3.1192	-12.592	0	0	0	0
1.8807	13.281	-3.0645	-12.581	0	0	0	0
1.9537	13.249	-2.9969	-12.574	0	0	0	0
2.0214	13.212	-2.9196	-12.573	0	0	0	0
2.0862	13.175	-2.8351	-12.582	0	0	0	0
2.1506	13.138	-2.7459	-12.6	0	0	0	0
2.2168	13.102	-2.655	-12.627	0	0	0	0
2.2866	13.066	-2.5664	-12.659	2.2658	12.977	0	0
2.3611	13.025	-2.4829	-12.692	0	0	0	0
2.4395	12.975	-2.4058	-12.724	0	0	0	0
2.5191	12.912	-2.3353	-12.754	0	0	0	0
2.596	12.837	-2.2716	-12.781	0	0	0	0
2.6671	12.749	-2.2149	-12.807	0	0	0	0
2.7312	12.651	-2.1661	-12.83	0	0	0	0
2.7884	12.548	-2.1253	-12.852	0	0	0	0
2.8394	12.444	-2.0917	-12.87	0	0	0	0
2.8851	12.342	-2.0637	-12.885	0	0	0	0
2.9262	12.244	-2.0393	-12.896	0	0	0	0
2.9636	12.154	-2.0172	-12.902	0	0	0	0
2.9974	12.072	-1.9971	-12.902	0	0	0	0
3.0278	11.998	-1.979	-12.899	0	0	0	0
3.0557	11.937	-1.9633	-12.893	0	0	3.0407	11.854
3.0825	11.891	-1.9503	-12.888	0	0	0	0
3.1105	11.866	-1.9395	-12.885	0	0	0	0
3.1423	11.858	-1.9296	-12.89	0	0	0	0
3.1797	11.864	-1.919	-12.903	0	0	0	0
3.2238	11.872	-1.9064	-12.928	0	0	0	0
3.2739	11.872	-1.8919	-12.963	0	0	0	0
3.3281	11.856	-1.8766	-13.003	0	0	0	0
3.3827	11.822	-1.862	-13.044	0	0	0	0
3.433	11.773	-1.8493	-13.079	0	0	0	0
3.4745	11.716	-1.8393	-13.105	0	0	0	0
3.5051	11.665	-1.8321	-13.119	0	0	0	0
3.5259	11.63	-1.8276	-13.122	0	0	0	0
3.5411	11.618	-1.8254	-13.116	0	0	0	0
3.5552	11.629	-1.8243	-13.104	0	0	0	0
3.5714	11.66	-1.8226	-13.091	0	0	0	0
3.5892	11.707	-1.8182	-13.083	0	0	0	0
3.605	11.767	-1.8091	-13.083	0	0	0	0
3.6124	11.837	-1.7947	-13.094	0	0	0	0
3.6052	11.914	-1.7758	-13.112	0	0	0	0
3.5789	11.991	-1.7546	-13.135	0	0	0	0
3.532	12.066	-1.7334	-13.162	0	0	0	0
3.4669	12.134	-1.7148	-13.193	0	0	0	0
3.3893	12.194	-1.7021	-13.228	0	0	0	0
3.3065	12.245	-1.6993	-13.266	0	0	0	0
3.2243	12.289	-1.7095	-13.306	0	0	0	0
3.1455	12.326	-1.7341	-13.347	-1.7119	-13.31	0	0
3.0705	12.354	-1.7727	-13.39	0	0	0	0
2.9983	12.375	-1.8228	-13.435	0	0	0	0
2.9289	12.392	-1.8799	-13.484	0	0	0	0
2.8634	12.412	-1.9389	-13.537	0	0	0	0
2.8024	12.44	-1.9941	-13.592	0	0	0	0
2.7454	12.48	-2.041	-13.643	0	0	0	0
2.6901	12.53	-2.0764	-13.687	0	0	0	0
2.6343	12.587	-2.1	-13.719	0	0	0	0
2.5762	12.645	-2.1137	-13.739	0	0	0	0
2.5149	12.7	-2.1204	-13.75	0	0	0	0
2.4497	12.748	-2.1232	-13.754	0	0	0	0
2.3801	12.786	-2.1249	-13.755	0	0	-2.1032	-13.689
2.3064	12.816	-2.1274	-13.754	0	0	0	0
2.2297	12.838	-2.1318	-13.755	0	0	0	0
2.1521	12.851	-2.1382	-13.758	0	0	0	0
2.0776	12.853	-2.1459	-13.765	0	0	0	0
2.0106	12.842	-2.1542	-13.777	0	0	0	0
1.9547	12.821	-2.1622	-13.793	0	0	0	0
1.9115	12.796	-2.1687	-13.813	0	0	0	0
1.8801	12.776	-2.1721	-13.836	0	0	0	0
1.858	12.767	-2.1714	-13.862	0	0	0	0
1.8423	12.77	-2.1658	-13.892	0	0	0	0
1.8311	12.781	-2.1557	-13.927	0	0	0	0
1.8234	12.796	-2.1424	-13.967	0	0	0	0
1.8192	12.81	-2.1275	-14.011	0	0	0	0
1.8184	12.822	-2.1118	-14.058	0	0	0	0
1.8214	12.831	-2.0949	-14.107	0	0	0	0
1.8288	12.838	-2.0765	-14.156	0	0	0	0
1.8411	12.843	-2.056	-14.202	0	0	0	0
1.8579	12.847	-2.0327	-14.239	0	0	0	0
1.877	12.848	-2.0044	-14.264	0	0	0	0
1.894	12.848	-1.9684	-14.277	0	0	0	0
1.9049	12.846	-1.9223	-14.275	0	0	0	0
1.9068	12.843	-1.8654	-14.258	0	0	0	0
1.8985	12.837	-1.7993	-14.227	0	0	0	0
1.8813	12.824	-1.7265	-14.186	0	0	0	0
1.858	12.804	-1.6495	-14.142	0	0	0	0
1.8322	12.776	-1.5696	-14.099	0	0	0	0
1.8068	12.738	-1.4883	-14.061	0	0	0	0
1.7828	12.689	-1.4076	-14.028	0	0	0	0
1.7593	12.622	-1.3304	-14.002	0	0	0	0
1.7345	12.533	-1.2598	-13.982	1.7634	12.652	0	0
1.7073	12.425	-1.1981	-13.968	0	0	0	0
1.6783	12.311	-1.1467	-13.959	0	0	0	0
1.6496	12.209	-1.1058	-13.954	0	0	0	0
1.624	12.13	-1.075	-13.95	0	0	0	0
1.6032	12.074	-1.0525	-13.946	0	0	0	0
1.5875	12.036	-1.0358	-13.939	0	0	0	0
1.576	12.008	-1.0224	-13.927	0	0	1.5626	12.003
1.5676	11.984	-1.0103	-13.912	0	0	0	0
1.5603	11.961	-0.999	-13.893	0	0	0	0
1.5521	11.937	-0.98911	-13.873	0	0	0	0
1.5407	11.909	-0.9815	-13.854	0	0	0	0
1.5238	11.873	-0.976	-13.837	0	0	0	0
1.4998	11.828	-0.97113	-13.824	0	0	0	0
1.4681	11.774	-0.96508	-13.816	0	0	0	0
1.4288	11.715	-0.95672	-13.812	0	0	0	0
1.3832	11.656	-0.9464	-13.812	0	0	0	0
1.3336	11.6	-0.93622	-13.815	0	0	0	0
1.2836	11.546	-0.92948	-13.818	0	0	0	0
1.2363	11.5	-0.92938	-13.816	0	0	0	0
1.194	11.471	-0.93797	-13.803	0	0	0	0
1.1581	11.469	-0.95626	-13.772	0	0	0	0
1.1283	11.498	-0.98427	-13.722	0	0	0	0
1.103	11.555	-1.0207	-13.652	0	0	0	0
1.0794	11.633	-1.0626	-13.563	0	0	0	0
1.0544	11.72	-1.1057	-13.459	0	0	0	0
1.0258	11.807	-1.1463	-13.338	0	0	0	0
0.9932	11.886	-1.1817	-13.204	0	0	0	0
0.95804	11.956	-1.211	-13.059	0	0	0	0
0.92332	12.017	-1.2345	-12.907	0	0	0	0
0.89218	12.069	-1.254	-12.754	0	0	0	0
0.86666	12.11	-1.2716	-12.605	0	0	0	0
0.84721	12.139	-1.29	-12.464	0	0	0	0
0.83276	12.159	-1.3114	-12.335	0	0	0	0
0.82133	12.173	-1.3369	-12.219	0	0	0	0
0.81074	12.187	-1.3662	-12.115	0	0	0	0
0.79947	12.205	-1.3977	-12.021	0	0	0	0
0.78707	12.232	-1.4292	-11.927	0	0	0	0
0.77417	12.268	-1.4595	-11.824	0	0	0	0
0.76199	12.307	-1.4886	-11.706	0	0	0	0
0.75165	12.343	-1.517	-11.569	0	0	0	0
0.74355	12.371	-1.5453	-11.417	0	0	0	0
0.73733	12.39	-1.5737	-11.254	-1.5734	-11.175	0	0
0.73236	12.401	-1.6022	-11.086	0	0	0	0
0.72818	12.408	-1.6309	-10.915	0	0	0	0
0.7245	12.413	-1.6599	-10.742	0	0	0	0
0.72109	12.42	-1.6889	-10.569	0	0	0	0
0.71769	12.43	-1.7172	-10.4	0	0	0	0
0.71422	12.443	-1.7435	-10.242	0	0	0	0
0.71093	12.457	-1.7665	-10.102	0	0	0	0
0.70838	12.466	-1.7854	-9.982	0	0	0	0
0.70706	12.465	-1.7997	-9.8825	0	0	0	0
0.70722	12.448	-1.8097	-9.7986	0	0	0	0
0.70887	12.413	-1.8164	-9.7227	0	0	-1.8147	-9.7274
0.71177	12.365	-1.821	-9.6462	0	0	0	0
0.71548	12.302	-1.8249	-9.5625	0	0	0	0
0.71951	12.225	-1.8295	-9.4686	0	0	0	0
0.72365	12.13	-1.8356	-9.366	0	0	0	0
0.72799	12.015	-1.844	-9.2593	0	0	0	0
0.73268	11.884	-1.8545	-9.1548	0	0	0	0
0.73741	11.747	-1.8667	-9.0587	0	0	0	0
0.74141	11.618	-1.8797	-8.9756	0	0	0	0
0.74391	11.505	-1.892	-8.9069	0	0	0	0
0.74457	11.41	-1.9021	-8.8497	0	0	0	0
0.74355	11.331	-1.9095	-8.7991	0	0	0	0
0.74135	11.268	-1.915	-8.7519	0	0	0	0
0.73862	11.218	-1.9193	-8.7082	0	0	0	0
0.73582	11.181	-1.9231	-8.6694	0	0	0	0
0.73316	11.154	-1.9263	-8.6352	0	0	0	0
0.73072	11.132	-1.9289	-8.6027	0	0	0	0
0.72865	11.114	-1.9297	-8.5682	0	0	0	0
0.72738	11.101	-1.9272	-8.5298	0	0	0	0
0.72782	11.091	-1.9188	-8.4891	0	0	0	0
0.73141	11.08	-1.9021	-8.4517	0	0	0	0
0.74008	11.065	-1.8758	-8.4236	0	0	0	0
0.75583	11.039	-1.8417	-8.4073	0	0	0	0
0.78002	10.997	-1.8038	-8.4008	0	0	0	0
0.81234	10.937	-1.7667	-8.3984	0	0	0	0
0.85015	10.859	-1.7332	-8.3947	0	0	0	0
0.88903	10.766	-1.7042	-8.3857	0	0	0	0
0.92396	10.661	-1.6782	-8.3683	0	0	0	0
0.95037	10.548	-1.6522	-8.3386	0	0	0	0
0.96471	10.432	-1.6225	-8.2912	0	0	0	0
0.96479	10.316	-1.5859	-8.2216	0	0	0	0
0.94991	10.198	-1.5402	-8.1285	0	0	0	0
0.92145	10.077	-1.4839	-8.0157	0	0	0	0
0.88338	9.9535	-1.4167	-7.8897	0	0	0	0
0.84112	9.831	-1.3402	-7.758	0	0	0	0
0.79897	9.711	-1.2582	-7.6266	0	0	0	0
0.75863	9.5921	-1.1752	-7.4991	0	0	0	0
0.7197	9.4717	-1.0954	-7.3773	0	0	0	0
0.68059	9.3484	-1.0217	-7.2622	0	0	0	0
0.63938	9.2217	-0.95617	-7.1559	0	0	0	0
0.59463	9.0904	-0.8998	-7.0618	0	0	0	0
0.54591	8.9535	-0.85252	-6.9821	0	0	0	0
0.49332	8.8113	-0.81346	-6.9161	0	0	0	0
0.43657	8.6662	-0.78138	-6.8605	0.45888	8.7644	0	0
0.37542	8.5231	-0.75515	-6.811	0	0	0	0
0.31091	8.3896	-0.73387	-6.7645	0	0	0	0
0.24555	8.2728	-0.71667	-6.72	0	0	0	0
0.18202	8.1745	-0.70194	-6.6793	0	0	0	0
0.12156	8.0923	-0.68675	-6.6455	0	0	0	0
0.063986	8.0225	-0.66662	-6.621	0	0	0	0
0.009692	7.963	-0.63584	-6.6041	0	0	0	0
-0.03907	7.9134	-0.58834	-6.589	0	0	0	0
-0.07978	7.8737	-0.51932	-6.5686	0	0	0	0
-0.1121	7.842	-0.42708	-6.5393	0	0	-0.11931	7.8465
-0.13816	7.8142	-0.31443	-6.5033	0	0	0	0
-0.16088	7.7868	-0.18833	-6.4669	0	0	0	0
-0.18211	7.7579	-0.057512	-6.4352	0	0	0	0
-0.20193	7.7276	0.070071	-6.4095	0	0	0	0
-0.21963	7.6971	0.18842	-6.3874	0	0	0	0
-0.23495	7.6679	0.29386	-6.3656	0	0	0	0
-0.24853	7.643	0.38541	-6.3414	0	0	0	0
-0.26129	7.625	0.46465	-6.3138	0	0	0	0
-0.27373	7.6142	0.53434	-6.2838	0	0	0	0
-0.2856	7.6089	0.59666	-6.2531	0	0	0	0
-0.29629	7.6067	0.65205	-6.2221	0	0	0	0
-0.30494	7.6057	0.69967	-6.1895	0	0	0	0
-0.31018	7.6049	0.73868	-6.1544	0	0	0	0
-0.3098	7.6036	0.76925	-6.1176	0	0	0	0
-0.30134	7.6018	0.79324	-6.0795	0	0	0	0
-0.28362	7.6003	0.81411	-6.04	0	0	0	0
-0.2579	7.6001	0.83596	-5.9995	0	0	0	0
-0.22718	7.6028	0.8625	-5.9601	0	0	0	0
-0.1945	7.6095	0.89647	-5.925	0	0	0	0
-0.16175	7.62	0.93922	-5.8977	0	0	0	0
-0.1296	7.6334	0.98988	-5.8804	0	0	0	0
