## Supplementary material for "How to control unpredictable others in court-net sports": International match data: n8_1_3.txt

0.69949	12.178	-3.565	-12.686	0	0	0.70057	12.118
0.67449	12.192	-3.56	-12.701	0	0	0	0
0.64586	12.199	-3.5466	-12.718	0	0	0	0
0.61432	12.194	-3.5261	-12.74	0	0	0	0
0.58054	12.168	-3.5014	-12.766	0	0	0	0
0.54512	12.115	-3.4765	-12.793	0	0	0	0
0.50909	12.04	-3.4556	-12.817	0	0	0	0
0.47394	11.952	-3.4414	-12.837	0	0	0	0
0.44137	11.867	-3.4346	-12.851	0	0	0	0
0.41299	11.796	-3.4343	-12.858	0	0	0	0
0.38987	11.743	-3.4385	-12.858	0	0	0	0
0.3721	11.704	-3.4449	-12.851	0	0	0	0
0.35906	11.676	-3.4521	-12.839	0	0	0	0
0.35019	11.655	-3.4594	-12.823	0	0	0	0
0.34533	11.643	-3.4675	-12.807	-3.4804	-12.75	0	0
0.34442	11.643	-3.4783	-12.79	0	0	0	0
0.34698	11.655	-3.4951	-12.772	0	0	0	0
0.35191	11.681	-3.5214	-12.75	0	0	0	0
0.35814	11.718	-3.5596	-12.723	0	0	0	0
0.36525	11.764	-3.6098	-12.692	0	0	0	0
0.37362	11.818	-3.6687	-12.655	0	0	0	0
0.38368	11.878	-3.7311	-12.615	0	0	0	0
0.39492	11.943	-3.7909	-12.574	0	0	0	0
0.40541	12.011	-3.8438	-12.532	0	0	0	0
0.41258	12.08	-3.8876	-12.487	0	0	0	0
0.41506	12.15	-3.9228	-12.439	0	0	0	0
0.41367	12.216	-3.9509	-12.386	0	0	0	0
0.41116	12.278	-3.9738	-12.328	0	0	0	0
0.41123	12.334	-3.9931	-12.266	0	0	0	0
0.41763	12.385	-4.0105	-12.202	0	0	0	0
0.4335	12.433	-4.0271	-12.14	0	0	0	0
0.46087	12.477	-4.0435	-12.081	0	0	0	0
0.50015	12.518	-4.0593	-12.028	0	0	0	0
0.55027	12.557	-4.0735	-11.983	0	0	0	0
0.60926	12.592	-4.0852	-11.947	0	0	0	0
0.6748	12.626	-4.0936	-11.921	0	0	-4.089	-11.853
0.7444	12.657	-4.0989	-11.903	0	0	0	0
0.8155	12.687	-4.1018	-11.89	0	0	0	0
0.88575	12.716	-4.1033	-11.878	0	0	0	0
0.95323	12.743	-4.1045	-11.866	0	0	0	0
1.0165	12.766	-4.1063	-11.852	0	0	0	0
1.0747	12.78	-4.1097	-11.833	0	0	0	0
1.1266	12.783	-4.1161	-11.809	0	0	0	0
1.1713	12.777	-4.1269	-11.782	0	0	0	0
1.2082	12.765	-4.143	-11.753	0	0	0	0
1.2382	12.75	-4.1648	-11.727	0	0	0	0
1.2641	12.732	-4.191	-11.711	0	0	0	0
1.291	12.711	-4.2184	-11.712	0	0	0	0
1.3251	12.69	-4.2426	-11.732	0	0	0	0
1.3723	12.671	-4.2583	-11.771	0	0	0	0
1.4356	12.661	-4.2621	-11.821	0	0	0	0
1.5138	12.666	-4.2532	-11.873	0	0	0	0
1.6011	12.687	-4.234	-11.921	0	0	0	0
1.6886	12.716	-4.2084	-11.963	0	0	0	0
1.7679	12.742	-4.1786	-11.998	0	0	0	0
1.835	12.755	-4.1437	-12.027	0	0	0	0
1.8899	12.748	-4.0996	-12.051	0	0	0	0
1.9356	12.72	-4.0405	-12.072	0	0	0	0
1.9759	12.677	-3.9612	-12.089	0	0	0	0
2.0147	12.623	-3.8592	-12.103	0	0	0	0
2.055	12.561	-3.7368	-12.114	2.0254	12.571	0	0
2.0991	12.494	-3.6007	-12.122	0	0	0	0
2.1477	12.425	-3.4604	-12.127	0	0	0	0
2.2009	12.356	-3.3248	-12.129	0	0	0	0
2.2579	12.288	-3.201	-12.131	0	0	0	0
2.3171	12.218	-3.0934	-12.135	0	0	0	0
2.3753	12.142	-3.0038	-12.145	0	0	0	0
2.4289	12.057	-2.9312	-12.161	0	0	0	0
2.4752	11.966	-2.8719	-12.182	0	0	0	0
2.513	11.878	-2.8199	-12.205	0	0	0	0
2.5425	11.801	-2.77	-12.228	0	0	0	0
2.5656	11.742	-2.7184	-12.247	0	0	0	0
2.5846	11.707	-2.664	-12.263	0	0	0	0
2.6008	11.693	-2.6072	-12.277	0	0	0	0
2.6142	11.694	-2.5492	-12.294	0	0	0	0
2.6242	11.702	-2.4914	-12.317	0	0	0	0
2.6309	11.71	-2.4341	-12.351	0	0	0	0
2.6369	11.714	-2.3773	-12.397	0	0	2.6149	11.68
2.6462	11.714	-2.3208	-12.455	0	0	0	0
2.6634	11.707	-2.2652	-12.522	0	0	0	0
2.6915	11.694	-2.2117	-12.595	0	0	0	0
2.7306	11.679	-2.1626	-12.667	0	0	0	0
2.7782	11.667	-2.1195	-12.733	0	0	0	0
2.8302	11.66	-2.0831	-12.791	0	0	0	0
2.882	11.661	-2.0525	-12.838	0	0	0	0
2.9296	11.667	-2.0268	-12.874	0	0	0	0
2.9695	11.676	-2.0059	-12.899	0	0	0	0
2.9992	11.693	-1.9919	-12.913	0	0	0	0
3.0175	11.723	-1.9887	-12.917	0	0	0	0
3.0254	11.766	-2.0012	-12.914	0	0	0	0
3.0254	11.816	-2.0335	-12.909	0	0	0	0
3.0212	11.866	-2.0869	-12.909	0	0	0	0
3.0155	11.914	-2.1593	-12.917	0	0	0	0
3.0085	11.959	-2.2449	-12.935	0	0	0	0
2.9985	12.003	-2.3361	-12.963	0	0	0	0
2.9833	12.051	-2.4261	-12.999	0	0	0	0
2.9612	12.106	-2.5104	-13.039	0	0	0	0
2.9306	12.171	-2.5883	-13.082	0	0	0	0
2.8895	12.243	-2.6623	-13.123	0	0	0	0
2.8359	12.322	-2.7362	-13.156	0	0	0	0
2.7699	12.403	-2.8135	-13.179	0	0	0	0
2.6945	12.481	-2.8956	-13.189	0	0	0	0
2.6149	12.548	-2.9827	-13.182	0	0	0	0
2.5354	12.599	-3.075	-13.159	0	0	0	0
2.4587	12.635	-3.1732	-13.122	0	0	0	0
2.3855	12.66	-3.2779	-13.076	0	0	0	0
2.3158	12.681	-3.3887	-13.025	-3.3694	-12.958	0	0
2.2493	12.697	-3.5042	-12.972	0	0	0	0
2.1852	12.704	-3.6226	-12.921	0	0	0	0
2.1235	12.699	-3.7407	-12.877	0	0	0	0
2.0659	12.687	-3.8551	-12.844	0	0	0	0
2.0146	12.675	-3.9624	-12.823	0	0	0	0
1.9711	12.67	-4.0608	-12.812	0	0	0	0
1.9348	12.679	-4.1501	-12.807	0	0	0	0
1.9042	12.702	-4.2299	-12.803	0	0	0	0
1.8775	12.734	-4.2997	-12.799	0	0	0	0
1.8528	12.767	-4.3592	-12.791	0	0	0	0
1.8277	12.795	-4.4097	-12.781	0	0	0	0
1.8002	12.817	-4.4535	-12.765	0	0	0	0
1.7691	12.834	-4.4935	-12.743	0	0	0	0
1.7354	12.849	-4.5328	-12.712	0	0	0	0
1.7008	12.865	-4.5738	-12.672	0	0	0	0
1.6673	12.882	-4.6183	-12.626	0	0	-4.6025	-12.545
1.6359	12.899	-4.6676	-12.58	0	0	0	0
1.6074	12.915	-4.7221	-12.536	0	0	0	0
1.5821	12.931	-4.7818	-12.499	0	0	0	0
1.5602	12.95	-4.8467	-12.471	0	0	0	0
1.5422	12.971	-4.9164	-12.454	0	0	0	0
1.5283	12.993	-4.9893	-12.45	0	0	0	0
1.5189	13.012	-5.0633	-12.459	0	0	0	0
1.5139	13.025	-5.1357	-12.481	0	0	0	0
1.5139	13.031	-5.2047	-12.513	0	0	0	0
1.5198	13.029	-5.269	-12.551	0	0	0	0
1.5328	13.019	-5.3285	-12.59	0	0	0	0
1.5543	13.002	-5.383	-12.622	0	0	0	0
1.5845	12.981	-5.4325	-12.642	0	0	0	0
1.6215	12.959	-5.476	-12.652	0	0	0	0
1.6605	12.947	-5.512	-12.653	0	0	0	0
1.6962	12.952	-5.5385	-12.649	0	0	0	0
1.7251	12.979	-5.5528	-12.638	0	0	0	0
1.746	13.027	-5.5515	-12.623	0	0	0	0
1.7597	13.087	-5.5313	-12.601	0	0	0	0
1.768	13.156	-5.49	-12.573	0	0	0	0
1.7734	13.227	-5.4287	-12.543	1.7696	13.155	0	0
1.7781	13.297	-5.3519	-12.515	0	0	0	0
1.7848	13.36	-5.2661	-12.495	0	0	0	0
1.796	13.409	-5.178	-12.486	0	0	0	0
1.8131	13.441	-5.0927	-12.49	0	0	0	0
1.8364	13.455	-5.0125	-12.508	0	0	0	0
1.8637	13.453	-4.9378	-12.535	0	0	0	0
1.8917	13.44	-4.8682	-12.569	0	0	0	0
1.9166	13.421	-4.8019	-12.604	0	0	0	0
1.9358	13.401	-4.7354	-12.636	0	0	0	0
1.9484	13.385	-4.6639	-12.665	0	0	0	0
1.955	13.374	-4.5831	-12.688	0	0	0	0
1.9573	13.367	-4.4914	-12.706	0	0	0	0
1.9572	13.364	-4.3888	-12.72	0	0	0	0
1.9567	13.361	-4.2753	-12.73	0	0	0	0
1.9578	13.357	-4.1503	-12.742	0	0	1.9504	13.305
1.9626	13.349	-4.0143	-12.759	0	0	0	0
1.973	13.337	-3.8704	-12.784	0	0	0	0
1.9901	13.319	-3.7241	-12.817	0	0	0	0
2.0138	13.297	-3.5816	-12.855	0	0	0	0
2.0418	13.276	-3.4489	-12.895	0	0	0	0
2.0701	13.26	-3.3309	-12.935	0	0	0	0
2.0945	13.25	-3.2303	-12.971	0	0	0	0
2.1116	13.246	-3.1466	-13.004	0	0	0	0
2.1194	13.244	-3.0755	-13.034	0	0	0	0
2.1171	13.246	-3.0099	-13.061	0	0	0	0
2.1054	13.25	-2.9423	-13.083	0	0	0	0
2.0861	13.261	-2.8665	-13.098	0	0	0	0
2.0612	13.279	-2.7783	-13.103	0	0	0	0
2.0326	13.306	-2.6751	-13.097	0	0	0	0
2.0013	13.342	-2.5575	-13.081	0	0	0	0
1.9674	13.384	-2.4285	-13.061	0	0	0	0
1.9292	13.429	-2.2928	-13.043	0	0	0	0
1.8842	13.474	-2.1556	-13.035	0	0	0	0
1.8303	13.517	-2.0217	-13.042	0	0	0	0
1.7664	13.556	-1.8942	-13.067	0	0	0	0
1.6929	13.589	-1.7732	-13.107	0	0	0	0
1.6112	13.608	-1.6568	-13.157	0	0	0	0
1.5231	13.607	-1.5416	-13.21	0	0	0	0
1.4312	13.591	-1.424	-13.259	0	0	0	0
1.3375	13.566	-1.3021	-13.302	0	0	0	0
1.2433	13.539	-1.1752	-13.336	0	0	0	0
1.15	13.515	-1.0442	-13.36	0	0	0	0
1.0596	13.493	-0.91143	-13.373	0	0	0	0
0.97413	13.471	-0.77989	-13.377	0	0	0	0
0.89557	13.442	-0.65247	-13.374	-0.64202	-13.357	0	0
0.82533	13.405	-0.5317	-13.365	0	0	0	0
0.76424	13.361	-0.41938	-13.355	0	0	0	0
0.71244	13.319	-0.31602	-13.346	0	0	0	0
0.66942	13.283	-0.22065	-13.342	0	0	0	0
0.63404	13.261	-0.13174	-13.344	0	0	0	0
0.60439	13.256	-0.048426	-13.348	0	0	0	0
0.57805	13.269	0.028872	-13.351	0	0	0	0
0.55281	13.303	0.098848	-13.348	0	0	0	0
0.52732	13.359	0.16048	-13.335	0	0	0	0
0.50109	13.431	0.21419	-13.31	0	0	0	0
0.4743	13.512	0.26183	-13.272	0	0	0	0
0.44753	13.585	0.30557	-13.223	0	0	0.28107	-13.144
0.42139	13.636	0.34676	-13.168	0	0	0	0
0.39623	13.658	0.38567	-13.111	0	0	0	0
0.37223	13.65	0.42189	-13.057	0	0	0	0
0.35012	13.62	0.45518	-13.011	0	0	0	0
0.33172	13.581	0.48597	-12.973	0	0	0	0
0.31924	13.544	0.51524	-12.949	0	0	0	0
0.3139	13.518	0.54399	-12.939	0	0	0	0
0.3153	13.507	0.57282	-12.946	0	0	0	0
0.32155	13.511	0.60185	-12.969	0	0	0	0
0.32937	13.527	0.6306	-13.004	0	0	0	0
0.33444	13.549	0.65802	-13.048	0	0	0	0
0.332	13.571	0.68284	-13.096	0	0	0	0
0.31724	13.59	0.70384	-13.143	0	0	0	0
0.28586	13.603	0.71999	-13.182	0	0	0	0
0.23499	13.611	0.7307	-13.209	0	0	0	0
0.16402	13.615	0.73591	-13.222	0	0	0	0
0.074544	13.616	0.73609	-13.223	0	0	0	0
-0.030259	13.613	0.73208	-13.213	0	0	0	0
-0.14611	13.601	0.72471	-13.197	0	0	0	0
-0.26809	13.58	0.71448	-13.178	0	0	0	0
-0.3916	13.552	0.70153	-13.161	0	0	0	0
-0.5131	13.525	0.6857	-13.148	0	0	0	0
-0.62987	13.504	0.66664	-13.138	0	0	0	0
-0.74005	13.493	0.64382	-13.133	0	0	0	0
-0.84321	13.491	0.61663	-13.129	0	0	0	0
-0.94007	13.493	0.58466	-13.124	0	0	0	0
-1.0316	13.499	0.54792	-13.116	0	0	0	0
-1.1183	13.508	0.50693	-13.099	0	0	0	0
-1.1996	13.523	0.46319	-13.074	0	0	0	0
-1.2727	13.546	0.41921	-13.042	0	0	0	0
-1.3342	13.576	0.37776	-13.009	0	0	0	0
-1.3812	13.609	0.34099	-12.979	0	0	0	0
-1.4138	13.639	0.30998	-12.96	0	0	0	0
-1.4346	13.666	0.28465	-12.953	0	0	0	0
-1.4482	13.692	0.26421	-12.96	-1.4486	13.671	0	0
-1.4604	13.72	0.24749	-12.975	0	0	0	0
-1.4771	13.755	0.23327	-12.994	0	0	0	0
-1.5032	13.802	0.22072	-13.009	0	0	0	0
-1.5417	13.86	0.20952	-13.019	0	0	0	0
-1.5927	13.927	0.19957	-13.02	0	0	0	0
-1.6546	13.998	0.19051	-13.012	0	0	0	0
-1.7252	14.069	0.18169	-12.996	0	0	-1.7033	14.028
-1.8033	14.137	0.17211	-12.971	0	0	0	0
-1.888	14.202	0.16051	-12.943	0	0	0	0
-1.9783	14.259	0.14584	-12.915	0	0	0	0
-2.0729	14.301	0.12806	-12.893	0	0	0	0
-2.1686	14.327	0.10815	-12.88	0	0	0	0
-2.2609	14.339	0.087413	-12.878	0	0	0	0
-2.345	14.345	0.066875	-12.885	0	0	0	0
-2.4166	14.352	0.047138	-12.896	0	0	0	0
-2.4727	14.368	0.028497	-12.907	0	0	0	0
-2.5136	14.395	0.011428	-12.914	0	0	0	0
-2.542	14.433	-0.002724	-12.913	0	0	0	0
-2.5613	14.477	-0.011287	-12.903	0	0	0	0
-2.5741	14.52	-0.010225	-12.881	0	0	0	0
-2.5819	14.555	0.00534	-12.851	0	0	0	0
-2.5851	14.58	0.040002	-12.813	0	0	0	0
-2.582	14.597	0.096762	-12.774	0	0	0	0
-2.5692	14.605	0.17605	-12.736	0	0	0	0
-2.5428	14.606	0.27523	-12.701	0	0	0	0
-2.5005	14.601	0.38896	-12.67	0	0	0	0
-2.4434	14.589	0.51076	-12.642	0	0	0	0
-2.3757	14.574	0.63568	-12.618	0	0	0	0
-2.3025	14.558	0.76219	-12.596	0	0	0	0
-2.2276	14.547	0.89231	-12.573	0	0	0	0
-2.1522	14.543	1.0298	-12.55	0	0	0	0
-2.0749	14.542	1.1777	-12.527	0	0	0	0
-1.9936	14.539	1.3358	-12.507	0	0	0	0
-1.9075	14.527	1.5011	-12.492	0	0	0	0
-1.8181	14.501	1.6701	-12.484	1.6279	-12.488	0	0
-1.7286	14.462	1.8391	-12.48	0	0	0	0
-1.6418	14.413	2.0037	-12.482	0	0	0	0
-1.5594	14.356	2.159	-12.49	0	0	0	0
-1.4813	14.297	2.3004	-12.504	0	0	0	0
-1.4075	14.235	2.4258	-12.521	0	0	0	0
-1.338	14.172	2.5352	-12.54	0	0	0	0
-1.2726	14.108	2.6309	-12.554	0	0	0	0
-1.2114	14.047	2.7155	-12.56	0	0	0	0
-1.1547	13.987	2.7914	-12.559	0	0	0	0
-1.1029	13.928	2.8596	-12.552	0	0	0	0
-1.0569	13.872	2.9205	-12.545	0	0	0	0
-1.0174	13.821	2.974	-12.541	0	0	3.0055	-12.524
-0.98427	13.774	3.0199	-12.538	0	0	0	0
-0.95616	13.724	3.0588	-12.537	0	0	0	0
-0.9305	13.663	3.0921	-12.535	0	0	0	0
-0.90447	13.587	3.1215	-12.532	0	0	0	0
-0.87618	13.502	3.1477	-12.527	0	0	0	0
-0.8453	13.416	3.1714	-12.52	0	0	0	0
-0.81238	13.339	3.1932	-12.511	0	0	0	0
-0.77798	13.279	3.213	-12.5	0	0	0	0
-0.74316	13.238	3.2309	-12.49	0	0	0	0
-0.71046	13.221	3.2472	-12.482	0	0	0	0
-0.68386	13.228	3.2622	-12.477	0	0	0	0
-0.668	13.252	3.2756	-12.477	0	0	0	0
-0.66735	13.282	3.2865	-12.483	0	0	0	0
-0.68555	13.303	3.2943	-12.494	0	0	0	0
-0.72493	13.304	3.299	-12.508	0	0	0	0
-0.78618	13.273	3.3012	-12.521	0	0	0	0
-0.86833	13.208	3.3017	-12.533	0	0	0	0
-0.96864	13.112	3.3012	-12.541	0	0	0	0
-1.0823	12.998	3.3	-12.546	0	0	0	0
-1.203	12.885	3.2983	-12.549	0	0	0	0
-1.3238	12.784	3.2963	-12.549	0	0	0	0
-1.4404	12.704	3.2937	-12.549	0	0	0	0
-1.5518	12.645	3.2899	-12.549	0	0	0	0
-1.661	12.606	3.2842	-12.549	0	0	0	0
-1.7725	12.587	3.2758	-12.55	0	0	0	0
-1.8895	12.584	3.2644	-12.552	0	0	0	0
-2.0122	12.594	3.2508	-12.557	0	0	0	0
-2.1372	12.613	3.2364	-12.563	0	0	0	0
-2.2593	12.637	3.2231	-12.57	0	0	0	0
-2.3739	12.661	3.2124	-12.578	0	0	0	0
-2.4793	12.685	3.2059	-12.584	0	0	0	0
-2.576	12.707	3.205	-12.588	0	0	0	0
-2.6643	12.725	3.2099	-12.587	0	0	0	0
-2.7443	12.74	3.2199	-12.581	0	0	0	0
-2.8163	12.763	3.2341	-12.569	0	0	0	0
-2.8818	12.807	3.2518	-12.55	0	0	0	0
-2.9428	12.886	3.2722	-12.524	0	0	0	0
-3.0008	13.004	3.2945	-12.495	0	0	0	0
