## Supplementary material for "How to control unpredictable others in court-net sports": International match data: n8_1_4.txt

-0.87274	12.409	3.0046	-11.817	0	0	-0.86081	12.338
-0.88257	12.386	2.9969	-11.818	0	0	0	0
-0.9026	12.346	2.9864	-11.822	0	0	0	0
-0.93303	12.287	2.9733	-11.828	0	0	0	0
-0.97271	12.208	2.9585	-11.836	0	0	0	0
-1.0194	12.113	2.9437	-11.847	0	0	0	0
-1.0698	12	2.9301	-11.858	0	0	0	0
-1.1202	11.876	2.9185	-11.869	0	0	0	0
-1.1663	11.751	2.9088	-11.879	0	0	0	0
-1.2048	11.642	2.8998	-11.887	0	0	0	0
-1.2323	11.56	2.8896	-11.894	0	0	0	0
-1.2469	11.506	2.8762	-11.899	0	0	0	0
-1.2479	11.471	2.8577	-11.903	0	0	0	0
-1.2362	11.445	2.8341	-11.905	0	0	0	0
-1.2147	11.424	2.8078	-11.904	0	0	0	0
-1.1871	11.415	2.7828	-11.9	0	0	0	0
-1.1577	11.424	2.7628	-11.891	2.7087	-11.884	0	0
-1.13	11.456	2.7496	-11.876	0	0	0	0
-1.1055	11.506	2.7427	-11.857	0	0	0	0
-1.0837	11.561	2.7402	-11.834	0	0	0	0
-1.0644	11.611	2.7403	-11.811	0	0	0	0
-1.0477	11.653	2.7413	-11.787	0	0	0	0
-1.0343	11.695	2.7417	-11.765	0	0	0	0
-1.0244	11.74	2.7409	-11.745	0	0	0	0
-1.0177	11.792	2.7386	-11.73	0	0	0	0
-1.0138	11.848	2.7353	-11.72	0	0	0	0
-1.0117	11.908	2.7318	-11.715	0	0	0	0
-1.01	11.971	2.729	-11.714	0	0	0	0
-1.0066	12.034	2.7271	-11.716	0	0	0	0
-0.99977	12.094	2.726	-11.719	0	0	0	0
-0.98822	12.146	2.7256	-11.722	0	0	0	0
-0.97197	12.19	2.7254	-11.723	0	0	0	0
-0.95223	12.225	2.7249	-11.719	0	0	2.7131	-11.645
-0.93061	12.253	2.7235	-11.707	0	0	0	0
-0.90817	12.275	2.7209	-11.687	0	0	0	0
-0.88485	12.298	2.7163	-11.658	0	0	0	0
-0.85975	12.324	2.7098	-11.624	0	0	0	0
-0.8321	12.353	2.7016	-11.591	0	0	0	0
-0.80222	12.384	2.6927	-11.562	0	0	0	0
-0.77188	12.417	2.6839	-11.542	0	0	0	0
-0.74335	12.452	2.6762	-11.529	0	0	0	0
-0.71809	12.488	2.67	-11.523	0	0	0	0
-0.69688	12.521	2.6652	-11.52	0	0	0	0
-0.68107	12.549	2.6601	-11.519	0	0	0	0
-0.67341	12.573	2.6519	-11.517	0	0	0	0
-0.67765	12.592	2.6363	-11.513	0	0	0	0
-0.69789	12.607	2.609	-11.504	0	0	0	0
-0.73785	12.615	2.5668	-11.49	0	0	0	0
-0.79944	12.613	2.5088	-11.474	0	0	0	0
-0.88133	12.598	2.4366	-11.457	0	0	0	0
-0.97861	12.571	2.3525	-11.444	0	0	0	0
-1.0844	12.536	2.2582	-11.44	0	0	0	0
-1.192	12.501	2.1549	-11.447	0	0	0	0
-1.2965	12.468	2.0446	-11.468	0	0	0	0
-1.3951	12.442	1.9303	-11.504	0	0	0	0
-1.4871	12.42	1.8163	-11.552	0	0	0	0
-1.5736	12.401	1.7072	-11.604	0	0	0	0
-1.6559	12.384	1.6075	-11.655	-1.5908	12.337	0	0
-1.7336	12.367	1.52	-11.699	0	0	0	0
-1.8046	12.348	1.4459	-11.736	0	0	0	0
-1.8669	12.327	1.3837	-11.768	0	0	0	0
-1.9195	12.304	1.3305	-11.798	0	0	0	0
-1.9624	12.283	1.2821	-11.828	0	0	0	0
-1.9963	12.265	1.2344	-11.862	0	0	0	0
-2.0224	12.254	1.1837	-11.9	0	0	0	0
-2.0425	12.251	1.1286	-11.941	0	0	0	0
-2.0581	12.258	1.0699	-11.982	0	0	-2.0207	12.143
-2.0701	12.271	1.0095	-12.019	0	0	0	0
-2.0783	12.286	0.94905	-12.05	0	0	0	0
-2.0828	12.3	0.88857	-12.073	0	0	0	0
-2.0842	12.31	0.828	-12.092	0	0	0	0
-2.0837	12.316	0.76756	-12.111	0	0	0	0
-2.0829	12.319	0.70748	-12.134	0	0	0	0
-2.0837	12.319	0.64821	-12.164	0	0	0	0
-2.0884	12.318	0.59118	-12.204	0	0	0	0
-2.0995	12.314	0.53899	-12.251	0	0	0	0
-2.1183	12.31	0.49484	-12.299	0	0	0	0
-2.1428	12.307	0.46125	-12.34	0	0	0	0
-2.1667	12.307	0.43881	-12.369	0	0	0	0
-2.182	12.312	0.42615	-12.382	0	0	0	0
-2.1815	12.324	0.42096	-12.379	0	0	0	0
-2.1609	12.345	0.421	-12.362	0	0	0	0
-2.1179	12.372	0.42458	-12.333	0	0	0	0
-2.0525	12.401	0.43061	-12.296	0	0	0	0
-1.9666	12.427	0.43826	-12.258	0	0	0	0
-1.8641	12.446	0.44654	-12.222	0	0	0	0
-1.7504	12.462	0.4542	-12.192	0	0	0	0
-1.6308	12.484	0.4602	-12.167	0	0	0	0
-1.5092	12.521	0.46421	-12.146	0	0	0	0
-1.3879	12.575	0.46653	-12.128	0.46567	-12.069	0	0
-1.2681	12.646	0.46788	-12.112	0	0	0	0
-1.1505	12.723	0.46908	-12.095	0	0	0	0
-1.0363	12.798	0.47092	-12.075	0	0	0	0
-0.92772	12.861	0.47399	-12.049	0	0	0	0
-0.82707	12.909	0.47863	-12.018	0	0	0	0
-0.73562	12.938	0.48493	-11.982	0	0	0	0
-0.65351	12.95	0.49286	-11.945	0	0	0	0
-0.58108	12.948	0.50219	-11.907	0	0	0	0
-0.51925	12.938	0.51235	-11.87	0	0	0	0
-0.46844	12.925	0.52234	-11.836	0	0	0	0
-0.42751	12.917	0.53107	-11.809	0	0	0	0
-0.39415	12.919	0.53765	-11.789	0	0	0	0
-0.36619	12.937	0.54149	-11.777	0	0	0	0
-0.34274	12.967	0.54225	-11.771	0	0	0	0
-0.32432	13.005	0.53954	-11.768	0	0	0	0
-0.31214	13.042	0.53294	-11.765	0	0	0	0
-0.30682	13.073	0.5222	-11.759	0	0	0	0
-0.30765	13.094	0.50777	-11.747	0	0	0.53854	-11.733
-0.31281	13.106	0.49133	-11.727	0	0	0	0
-0.32039	13.112	0.47557	-11.698	0	0	0	0
-0.32944	13.114	0.46332	-11.662	0	0	0	0
-0.3404	13.117	0.45684	-11.621	0	0	0	0
-0.35461	13.124	0.45725	-11.581	0	0	0	0
-0.37343	13.139	0.4642	-11.546	0	0	0	0
-0.39701	13.163	0.47616	-11.521	0	0	0	0
-0.42315	13.196	0.49134	-11.507	0	0	0	0
-0.44675	13.234	0.50837	-11.505	0	0	0	0
-0.46064	13.271	0.5261	-11.511	0	0	0	0
-0.45736	13.302	0.54315	-11.52	0	0	0	0
-0.43106	13.324	0.55782	-11.527	0	0	0	0
-0.37889	13.334	0.5681	-11.53	0	0	0	0
-0.30163	13.331	0.57189	-11.527	0	0	0	0
-0.20302	13.318	0.56722	-11.517	0	0	0	0
-0.088823	13.296	0.55229	-11.503	0	0	0	0
0.034052	13.272	0.52517	-11.485	0	0	0	0
0.1591	13.253	0.4843	-11.469	0	0	0	0
0.28239	13.247	0.42932	-11.459	0	0	0	0
0.40327	13.261	0.36165	-11.463	0	0	0	0
0.52326	13.296	0.28447	-11.483	0	0	0	0
0.64475	13.344	0.20178	-11.52	0	0	0	0
0.77026	13.399	0.11732	-11.571	0	0	0	0
0.9012	13.453	0.03376	-11.629	0	0	0	0
1.0362	13.502	-0.047605	-11.69	0	0	0	0
1.1713	13.552	-0.12646	-11.746	0	0	0	0
1.302	13.609	-0.20325	-11.797	0	0	0	0
1.4247	13.671	-0.27905	-11.842	1.4922	13.799	0	0
1.537	13.731	-0.35464	-11.882	0	0	0	0
1.6388	13.782	-0.42949	-11.918	0	0	0	0
1.7304	13.82	-0.50152	-11.95	0	0	0	0
1.8117	13.848	-0.56787	-11.975	0	0	0	0
1.8819	13.87	-0.62661	-11.993	0	0	0	0
1.9406	13.89	-0.6778	-12.003	0	0	0	0
1.9881	13.914	-0.72323	-12.006	0	0	0	0
2.0272	13.946	-0.76508	-12.005	0	0	0	0
2.0623	13.989	-0.8049	-11.999	0	0	0	0
2.0984	14.046	-0.84339	-11.986	0	0	0	0
2.1398	14.118	-0.88051	-11.968	0	0	2.1313	14.042
2.1894	14.204	-0.91564	-11.943	0	0	0	0
2.2476	14.298	-0.94787	-11.916	0	0	0	0
2.3124	14.389	-0.97636	-11.888	0	0	0	0
2.3797	14.465	-1.0005	-11.864	0	0	0	0
2.4449	14.522	-1.02	-11.845	0	0	0	0
2.5051	14.56	-1.0358	-11.833	0	0	0	0
2.5591	14.59	-1.0489	-11.827	0	0	0	0
2.6072	14.614	-1.06	-11.824	0	0	0	0
2.6511	14.635	-1.0692	-11.824	0	0	0	0
2.6946	14.648	-1.0769	-11.823	0	0	0	0
2.7416	14.655	-1.0844	-11.822	0	0	0	0
2.7937	14.654	-1.0943	-11.819	0	0	0	0
2.8484	14.65	-1.1099	-11.814	0	0	0	0
2.9009	14.647	-1.1351	-11.81	0	0	0	0
2.947	14.648	-1.1721	-11.808	0	0	0	0
2.984	14.658	-1.2212	-11.812	0	0	0	0
3.0103	14.673	-1.2796	-11.826	0	0	0	0
3.0254	14.69	-1.3433	-11.851	0	0	0	0
3.0297	14.705	-1.4085	-11.885	0	0	0	0
3.024	14.716	-1.4722	-11.924	0	0	0	0
3.0086	14.725	-1.5322	-11.961	0	0	0	0
2.9832	14.733	-1.5864	-11.991	0	0	0	0
2.9482	14.741	-1.6334	-12.012	0	0	0	0
2.9046	14.75	-1.6735	-12.022	0	0	0	0
2.8546	14.759	-1.7097	-12.022	0	0	0	0
2.8003	14.763	-1.7467	-12.013	0	0	0	0
2.7436	14.758	-1.7903	-11.997	0	0	0	0
2.6871	14.74	-1.845	-11.976	0	0	0	0
2.6337	14.71	-1.9131	-11.954	0	0	0	0
2.5864	14.674	-1.9934	-11.936	0	0	0	0
2.5467	14.642	-2.082	-11.927	0	0	0	0
2.5149	14.621	-2.1735	-11.931	0	0	0	0
2.49	14.613	-2.263	-11.948	0	0	0	0
2.4703	14.612	-2.3467	-11.975	0	0	0	0
2.4542	14.613	-2.4228	-12.006	0	0	0	0
2.4403	14.612	-2.491	-12.036	0	0	0	0
2.4279	14.604	-2.5523	-12.063	0	0	0	0
2.4166	14.59	-2.61	-12.083	0	0	0	0
2.4062	14.569	-2.6691	-12.099	0	0	0	0
2.3961	14.544	-2.7356	-12.115	0	0	0	0
2.3853	14.521	-2.8138	-12.133	0	0	0	0
2.3728	14.501	-2.9048	-12.153	0	0	0	0
2.3583	14.487	-3.0068	-12.173	0	0	0	0
