## Supplementary material for "How to control unpredictable others in court-net sports": International match data: n8_1_5.txt

-0.8746	12.166	3.2994	-12.593	0	0	-0.873	12.103
-0.88698	12.184	3.3	-12.558	0	0	0	0
-0.90793	12.204	3.2978	-12.517	0	0	0	0
-0.93873	12.22	3.2926	-12.476	0	0	0	0
-0.97883	12.226	3.2843	-12.444	0	0	0	0
-1.026	12.213	3.2734	-12.426	0	0	0	0
-1.0772	12.177	3.2611	-12.423	0	0	0	0
-1.1293	12.115	3.2488	-12.429	0	0	0	0
-1.1793	12.031	3.2373	-12.439	0	0	0	0
-1.2237	11.931	3.2263	-12.445	0	0	0	0
-1.2587	11.83	3.2143	-12.444	0	0	0	0
-1.2809	11.74	3.1988	-12.434	0	0	0	0
-1.2887	11.669	3.1771	-12.417	3.1609	-12.382	0	0
-1.2822	11.621	3.1456	-12.396	0	0	0	0
-1.2631	11.593	3.1011	-12.37	0	0	0	0
-1.2338	11.581	3.0405	-12.341	0	0	0	0
-1.1972	11.579	2.9631	-12.312	0	0	0	0
-1.1575	11.584	2.8706	-12.287	0	0	0	0
-1.1191	11.599	2.7683	-12.269	0	0	0	0
-1.0852	11.625	2.6638	-12.262	0	0	0	0
-1.057	11.664	2.5666	-12.266	0	0	0	0
-1.0338	11.713	2.4839	-12.276	0	0	0	0
-1.014	11.769	2.4193	-12.287	0	0	0	0
-0.996	11.827	2.3724	-12.297	0	0	0	0
-0.97777	11.882	2.34	-12.302	0	0	0	0
-0.95717	11.93	2.3167	-12.3	0	0	0	0
-0.93168	11.969	2.2953	-12.289	0	0	0	0
-0.89889	12.002	2.2694	-12.271	0	0	2.3155	-12.243
-0.8575	12.036	2.234	-12.246	0	0	0	0
-0.80792	12.072	2.1872	-12.218	0	0	0	0
-0.75215	12.107	2.13	-12.191	0	0	0	0
-0.69315	12.135	2.0649	-12.17	0	0	0	0
-0.63382	12.153	1.9949	-12.157	0	0	0	0
-0.57637	12.163	1.9222	-12.153	0	0	0	0
-0.52249	12.167	1.848	-12.161	0	0	0	0
-0.47364	12.17	1.7719	-12.181	0	0	0	0
-0.43077	12.176	1.6914	-12.212	0	0	0	0
-0.3938	12.186	1.6025	-12.255	0	0	0	0
-0.36091	12.199	1.5015	-12.31	0	0	0	0
-0.32787	12.211	1.3886	-12.375	0	0	0	0
-0.28833	12.224	1.2684	-12.443	0	0	0	0
-0.23568	12.237	1.1475	-12.507	0	0	0	0
-0.16562	12.253	1.0314	-12.559	0	0	0	0
-0.078379	12.273	0.92317	-12.596	0	0	0	0
0.020483	12.298	0.82434	-12.62	0	0	0	0
0.12186	12.329	0.73541	-12.637	0	0	0	0
0.21672	12.363	0.65565	-12.652	0	0	0	0
0.29931	12.398	0.58305	-12.67	0	0	0	0
0.36876	12.434	0.51487	-12.691	0	0	0	0
0.42918	12.469	0.44795	-12.714	0	0	0	0
0.48787	12.506	0.37887	-12.736	0	0	0	0
0.5531	12.55	0.30464	-12.756	0	0	0	0
0.63233	12.602	0.22353	-12.772	0	0	0	0
0.73045	12.659	0.13549	-12.787	0	0	0	0
0.84838	12.718	0.041662	-12.802	0	0	0	0
0.9831	12.774	-0.055976	-12.822	0	0	0	0
1.1292	12.824	-0.1544	-12.85	0	0	0	0
1.2815	12.868	-0.24961	-12.887	0	0	0	0
1.436	12.904	-0.33751	-12.931	0	0	0	0
1.5904	12.933	-0.41449	-12.978	0	0	0	0
1.7429	12.955	-0.47794	-13.022	0	0	0	0
1.8919	12.97	-0.52714	-13.059	0	0	0	0
2.0345	12.975	-0.56363	-13.087	2.0547	12.941	0	0
2.1667	12.969	-0.59007	-13.105	0	0	0	0
2.2847	12.952	-0.60873	-13.113	0	0	0	0
2.3869	12.927	-0.62125	-13.112	0	0	0	0
2.4751	12.902	-0.62891	-13.104	0	0	0	0
2.554	12.883	-0.63282	-13.091	0	0	0	0
2.6304	12.875	-0.63383	-13.078	0	0	0	0
2.7109	12.876	-0.63265	-13.065	0	0	0	0
2.8001	12.885	-0.63	-13.056	0	0	0	0
2.8997	12.901	-0.62655	-13.053	0	0	2.8709	12.814
3.0083	12.924	-0.62262	-13.056	0	0	0	0
3.1231	12.952	-0.61798	-13.066	0	0	0	0
3.2396	12.98	-0.61195	-13.08	0	0	0	0
3.3526	13.001	-0.60365	-13.1	0	0	0	0
3.4571	13.008	-0.59255	-13.125	0	0	0	0
3.5491	12.998	-0.57895	-13.152	0	0	0	0
3.6271	12.973	-0.56417	-13.178	0	0	0	0
3.6913	12.943	-0.55036	-13.2	0	0	0	0
3.7433	12.916	-0.54059	-13.214	0	0	0	0
3.7856	12.897	-0.53906	-13.219	0	0	0	0
3.8208	12.887	-0.55087	-13.214	0	0	0	0
3.8524	12.889	-0.58093	-13.198	0	0	0	0
3.8844	12.906	-0.63241	-13.171	0	0	0	0
3.9199	12.938	-0.70543	-13.136	0	0	0	0
3.9604	12.986	-0.79666	-13.096	0	0	0	0
4.0056	13.047	-0.90009	-13.058	0	0	0	0
4.0529	13.116	-1.0081	-13.029	0	0	0	0
4.0973	13.18	-1.1129	-13.019	0	0	0	0
4.1332	13.227	-1.2078	-13.03	0	0	0	0
4.1566	13.252	-1.2878	-13.059	0	0	0	0
4.165	13.26	-1.3511	-13.102	0	0	0	0
4.1569	13.259	-1.3991	-13.154	0	0	0	0
4.1314	13.254	-1.4342	-13.213	0	0	0	0
4.0891	13.247	-1.458	-13.274	0	0	0	0
4.0332	13.24	-1.471	-13.335	0	0	0	0
3.9692	13.235	-1.4743	-13.394	-1.483	-13.312	0	0
3.9026	13.234	-1.4697	-13.451	0	0	0	0
3.8371	13.236	-1.4603	-13.505	0	0	0	0
3.7742	13.243	-1.449	-13.554	0	0	0	0
3.714	13.257	-1.4383	-13.597	0	0	0	0
3.6556	13.277	-1.4294	-13.634	0	0	0	0
3.5961	13.304	-1.4226	-13.665	0	0	0	0
3.5311	13.336	-1.4175	-13.69	0	0	0	0
3.4547	13.371	-1.4133	-13.711	0	0	0	0
3.3622	13.401	-1.4094	-13.729	0	0	0	0
3.2508	13.421	-1.4051	-13.744	0	0	-1.4086	-13.681
3.1206	13.426	-1.4001	-13.757	0	0	0	0
2.9744	13.412	-1.3947	-13.768	0	0	0	0
2.8177	13.38	-1.3893	-13.778	0	0	0	0
2.658	13.337	-1.3845	-13.787	0	0	0	0
2.5033	13.289	-1.3805	-13.794	0	0	0	0
2.3606	13.241	-1.3771	-13.8	0	0	0	0
2.2342	13.198	-1.374	-13.807	0	0	0	0
2.1254	13.165	-1.3706	-13.815	0	0	0	0
2.0331	13.143	-1.3666	-13.831	0	0	0	0
1.9549	13.135	-1.3626	-13.858	0	0	0	0
1.8877	13.138	-1.3594	-13.899	0	0	0	0
1.8271	13.148	-1.3577	-13.95	0	0	0	0
1.7677	13.161	-1.3572	-14.005	0	0	0	0
1.7031	13.175	-1.3569	-14.055	0	0	0	0
1.6283	13.187	-1.3549	-14.098	0	0	0	0
1.5411	13.199	-1.349	-14.133	0	0	0	0
1.4419	13.207	-1.3361	-14.159	0	0	0	0
1.3326	13.212	-1.3133	-14.176	0	0	0	0
1.2161	13.216	-1.2779	-14.181	0	0	0	0
1.0964	13.22	-1.2281	-14.174	0	0	0	0
0.97747	13.226	-1.1636	-14.158	0	0	0	0
0.86209	13.232	-1.0859	-14.136	0	0	0	0
0.75113	13.232	-0.9981	-14.111	0	0	0	0
0.64457	13.222	-0.90367	-14.087	0	0	0	0
0.54234	13.203	-0.80658	-14.064	0	0	0	0
0.44507	13.177	-0.71072	-14.042	0	0	0	0
0.355	13.147	-0.61961	-14.021	0	0	0	0
0.27548	13.111	-0.53636	-14.002	0	0	0	0
0.20905	13.067	-0.46328	-13.987	0	0	0	0
0.15595	13.019	-0.40127	-13.975	0	0	0	0
0.11452	12.97	-0.34997	-13.967	0	0	0	0
0.082221	12.923	-0.30866	-13.96	0	0	0	0
0.056463	12.88	-0.27694	-13.953	0.076592	12.861	0	0
0.035409	12.841	-0.25459	-13.944	0	0	0	0
0.018614	12.809	-0.24078	-13.933	0	0	0	0
0.006608	12.787	-0.23362	-13.924	0	0	0	0
-0.000394	12.776	-0.23079	-13.916	0	0	0	0
-0.003282	12.775	-0.23033	-13.91	0	0	0	0
-0.003929	12.78	-0.23082	-13.909	0	0	0	0
-0.004909	12.79	-0.23129	-13.913	0	0	0	0
-0.009342	12.804	-0.23114	-13.925	0	0	0	0
-0.020695	12.819	-0.23011	-13.945	0	0	0	0
-0.042299	12.83	-0.22831	-13.972	0	0	0	0
-0.076427	12.832	-0.22622	-14.006	0	0	-0.028585	12.846
-0.12335	12.819	-0.22462	-14.043	0	0	0	0
-0.18111	12.786	-0.22453	-14.081	0	0	0	0
-0.24577	12.737	-0.22706	-14.12	0	0	0	0
-0.31187	12.679	-0.23327	-14.159	0	0	0	0
-0.37349	12.618	-0.24373	-14.197	0	0	0	0
-0.42581	12.562	-0.25811	-14.232	0	0	0	0
-0.46618	12.515	-0.27499	-14.26	0	0	0	0
-0.49428	12.479	-0.29193	-14.278	0	0	0	0
-0.51158	12.454	-0.3054	-14.283	0	0	0	0
-0.52059	12.438	-0.31048	-14.277	0	0	0	0
-0.52413	12.43	-0.30111	-14.26	0	0	0	0
-0.52491	12.427	-0.27127	-14.233	0	0	0	0
-0.52516	12.428	-0.21605	-14.198	0	0	0	0
-0.52655	12.436	-0.13262	-14.156	0	0	0	0
-0.53005	12.452	-0.021736	-14.108	0	0	0	0
-0.53581	12.479	0.11107	-14.059	0	0	0	0
-0.54307	12.519	0.25686	-14.013	0	0	0	0
-0.55037	12.572	0.40705	-13.976	0	0	0	0
-0.5562	12.632	0.55599	-13.952	0	0	0	0
-0.55929	12.689	0.70148	-13.943	0	0	0	0
-0.55878	12.735	0.84424	-13.947	0	0	0	0
-0.55427	12.771	0.98691	-13.964	0	0	0	0
-0.54581	12.799	1.1324	-13.995	0	0	0	0
-0.53355	12.828	1.2827	-14.037	0	0	0	0
-0.51727	12.86	1.4378	-14.088	0	0	0	0
-0.49661	12.899	1.5964	-14.144	0	0	0	0
-0.47188	12.943	1.7563	-14.206	1.7655	-14.123	0	0
-0.44449	12.988	1.9157	-14.272	0	0	0	0
-0.41659	13.031	2.0737	-14.343	0	0	0	0
-0.39004	13.066	2.2294	-14.413	0	0	0	0
-0.36591	13.095	2.3809	-14.475	0	0	0	0
-0.34478	13.117	2.5247	-14.522	0	0	0	0
-0.32659	13.137	2.6572	-14.554	0	0	0	0
-0.31061	13.157	2.7758	-14.573	0	0	0	0
-0.29601	13.179	2.8798	-14.582	0	0	0	0
-0.28273	13.202	2.9697	-14.584	0	0	0	0
-0.27155	13.222	3.0468	-14.582	0	0	3.0882	-14.511
-0.26327	13.237	3.1132	-14.577	0	0	0	0
-0.25807	13.247	3.1722	-14.568	0	0	0	0
-0.25555	13.253	3.2281	-14.556	0	0	0	0
-0.25506	13.258	3.2841	-14.542	0	0	0	0
-0.25593	13.265	3.3419	-14.529	0	0	0	0
-0.2575	13.276	3.4014	-14.519	0	0	0	0
-0.25916	13.292	3.4615	-14.513	0	0	0	0
-0.26023	13.314	3.5216	-14.513	0	0	0	0
-0.26034	13.338	3.5817	-14.521	0	0	0	0
-0.25987	13.361	3.642	-14.536	0	0	0	0
-0.26042	13.377	3.7018	-14.557	0	0	0	0
-0.26495	13.384	3.7598	-14.581	0	0	0	0
-0.27764	13.38	3.8145	-14.608	0	0	0	0
-0.30337	13.363	3.8644	-14.636	0	0	0	0
-0.34659	13.333	3.9088	-14.664	0	0	0	0
-0.40987	13.288	3.9471	-14.69	0	0	0	0
-0.49276	13.235	3.9787	-14.71	0	0	0	0
-0.59146	13.179	4.0031	-14.721	0	0	0	0
-0.69963	13.129	4.0191	-14.717	0	0	0	0
-0.81011	13.094	4.0248	-14.699	0	0	0	0
-0.91684	13.076	4.0168	-14.666	0	0	0	0
-1.0154	13.073	3.9911	-14.622	0	0	0	0
-1.1026	13.075	3.9448	-14.573	0	0	0	0
-1.1766	13.077	3.8784	-14.525	0	0	0	0
-1.2366	13.075	3.7961	-14.482	0	0	0	0
-1.2826	13.072	3.7048	-14.447	0	0	0	0
-1.3155	13.07	3.6106	-14.419	0	0	0	0
-1.3376	13.068	3.5182	-14.396	-1.3267	13.026	0	0
-1.352	13.064	3.4298	-14.375	0	0	0	0
-1.3618	13.055	3.3457	-14.354	0	0	0	0
-1.3695	13.039	3.2642	-14.33	0	0	0	0
-1.3763	13.018	3.1829	-14.306	0	0	0	0
-1.3826	12.995	3.1	-14.284	0	0	0	0
-1.3877	12.973	3.0155	-14.267	0	0	0	0
-1.3913	12.956	2.93	-14.257	0	0	0	0
-1.3934	12.945	2.8436	-14.251	0	0	0	0
-1.3942	12.938	2.755	-14.244	0	0	0	0
-1.3941	12.936	2.6628	-14.232	0	0	0	0
-1.3934	12.936	2.5665	-14.215	0	0	0	0
-1.3922	12.938	2.4664	-14.194	0	0	0	0
-1.391	12.941	2.3629	-14.174	0	0	0	0
-1.3902	12.943	2.2563	-14.161	0	0	0	0
-1.3902	12.943	2.1471	-14.158	0	0	0	0
-1.3921	12.941	2.0368	-14.169	0	0	0	0
-1.3967	12.934	1.9276	-14.191	0	0	-1.3929	12.885
-1.4051	12.922	1.8223	-14.222	0	0	0	0
-1.418	12.904	1.7234	-14.252	0	0	0	0
-1.4349	12.88	1.6334	-14.277	0	0	0	0
-1.4538	12.854	1.5549	-14.292	0	0	0	0
-1.4717	12.83	1.4899	-14.298	0	0	0	0
-1.4865	12.81	1.4383	-14.295	0	0	0	0
-1.4973	12.796	1.3967	-14.286	0	0	0	0
-1.5041	12.787	1.3589	-14.27	0	0	0	0
-1.507	12.782	1.316	-14.244	0	0	0	0
-1.5064	12.78	1.2583	-14.21	0	0	0	0
-1.5028	12.782	1.1784	-14.169	0	0	0	0
-1.4959	12.788	1.0734	-14.128	0	0	0	0
-1.4853	12.8	0.94677	-14.093	0	0	0	0
-1.4701	12.822	0.80585	-14.067	0	0	0	0
-1.4504	12.853	0.6582	-14.05	0	0	0	0
-1.4276	12.893	0.50791	-14.04	0	0	0	0
-1.4036	12.937	0.35494	-14.036	0	0	0	0
-1.3802	12.978	0.197	-14.038	0	0	0	0
-1.3581	13.007	0.032036	-14.045	0	0	0	0
-1.3375	13.022	-0.14016	-14.059	0	0	0	0
-1.3183	13.024	-0.31764	-14.079	0	0	0	0
-1.3001	13.018	-0.49744	-14.104	0	0	0	0
-1.2824	13.013	-0.67758	-14.132	0	0	0	0
-1.2639	13.014	-0.85772	-14.162	0	0	0	0
-1.2418	13.024	-1.0385	-14.195	-1.0259	-14.194	0	0
-1.2127	13.039	-1.2205	-14.234	0	0	0	0
-1.1739	13.054	-1.4035	-14.28	0	0	0	0
-1.1242	13.055	-1.5859	-14.334	0	0	0	0
-1.0636	13.031	-1.7655	-14.393	0	0	0	0
-0.99416	12.981	-1.9418	-14.452	0	0	0	0
-0.91924	12.909	-2.1162	-14.508	0	0	0	0
-0.84265	12.829	-2.289	-14.56	0	0	0	0
-0.76672	12.755	-2.4592	-14.609	0	0	0	0
-0.69178	12.702	-2.6252	-14.654	0	0	0	0
-0.61674	12.675	-2.7856	-14.695	0	0	0	0
-0.54019	12.672	-2.9389	-14.73	0	0	0	0
-0.46168	12.687	-3.0833	-14.758	0	0	-3.0709	-14.705
-0.38224	12.708	-3.2172	-14.779	0	0	0	0
-0.30382	12.724	-3.3398	-14.793	0	0	0	0
-0.22819	12.72	-3.4513	-14.797	0	0	0	0
-0.15613	12.684	-3.5532	-14.792	0	0	0	0
-0.08752	12.616	-3.6473	-14.781	0	0	0	0
-0.022392	12.523	-3.7346	-14.767	0	0	0	0
0.038382	12.418	-3.8155	-14.751	0	0	0	0
0.093559	12.308	-3.8902	-14.738	0	0	0	0
0.14247	12.196	-3.9603	-14.729	0	0	0	0
0.18541	12.085	-4.0288	-14.726	0	0	0	0
0.2235	11.981	-4.0986	-14.729	0	0	0	0
0.25835	11.886	-4.1707	-14.738	0	0	0	0
0.29145	11.804	-4.2447	-14.754	0	0	0	0
0.32377	11.737	-4.319	-14.776	0	0	0	0
0.35633	11.684	-4.3927	-14.804	0	0	0	0
0.39102	11.637	-4.4649	-14.836	0	0	0	0
0.43043	11.589	-4.5353	-14.87	0	0	0	0
0.47684	11.53	-4.6031	-14.904	0	0	0	0
0.53144	11.455	-4.6674	-14.936	0	0	0	0
0.59413	11.363	-4.7272	-14.964	0	0	0	0
0.66343	11.259	-4.7811	-14.985	0	0	0	0
0.73638	11.154	-4.8271	-14.997	0	0	0	0
0.80856	11.054	-4.8632	-14.997	0	0	0	0
0.87481	10.963	-4.8883	-14.986	0	0	0	0
0.9303	10.878	-4.9017	-14.962	0	0	0	0
0.97187	10.797	-4.904	-14.93	0	0	0	0
0.99873	10.718	-4.8963	-14.892	0	0	0	0
1.012	10.645	-4.8796	-14.853	0	0	0	0
1.0143	10.584	-4.8537	-14.816	0	0	0	0
1.0103	10.542	-4.8173	-14.777	0	0	0	0
1.0062	10.522	-4.7684	-14.734	0	0	0	0
1.0076	10.522	-4.7044	-14.682	0	0	0	0
1.0176	10.534	-4.6239	-14.622	0	0	0	0
1.0371	10.547	-4.5278	-14.557	0	0	0	0
1.0644	10.554	-4.419	-14.491	0	0	0	0
1.0961	10.553	-4.3007	-14.429	0	0	0	0
1.1276	10.55	-4.1756	-14.372	0	0	0	0
1.155	10.553	-4.0461	-14.32	0	0	0	0
1.176	10.568	-3.9145	-14.272	0	0	0	0
1.1904	10.593	-3.782	-14.227	1.1985	10.643	0	0
1.1991	10.62	-3.6493	-14.186	0	0	0	0
1.2033	10.643	-3.517	-14.148	0	0	0	0
1.2045	10.661	-3.3864	-14.114	0	0	0	0
1.204	10.672	-3.2603	-14.088	0	0	0	0
1.2029	10.678	-3.1413	-14.072	0	0	0	0
1.2016	10.68	-3.0307	-14.068	0	0	0	0
1.2007	10.68	-2.9281	-14.075	0	0	0	0
1.2004	10.678	-2.8321	-14.091	0	0	0	0
1.2008	10.676	-2.7425	-14.11	0	0	0	0
1.2018	10.674	-2.6594	-14.129	0	0	0	0
1.2034	10.673	-2.5829	-14.143	0	0	0	0
1.2052	10.672	-2.5119	-14.151	0	0	0	0
1.2067	10.672	-2.4447	-14.153	0	0	0	0
1.2068	10.674	-2.3799	-14.152	0	0	0	0
1.204	10.677	-2.3163	-14.152	0	0	0	0
1.1963	10.684	-2.2535	-14.154	0	0	0	0
1.1814	10.694	-2.1908	-14.161	0	0	0	0
1.1579	10.706	-2.1272	-14.176	0	0	0	0
1.1252	10.718	-2.0621	-14.202	0	0	1.0964	10.616
1.0842	10.726	-1.9955	-14.243	0	0	0	0
1.0362	10.719	-1.9297	-14.297	0	0	0	0
0.98341	10.685	-1.8674	-14.359	0	0	0	0
0.92918	10.616	-1.8112	-14.424	0	0	0	0
0.87751	10.512	-1.7626	-14.485	0	0	0	0
0.8314	10.39	-1.7217	-14.537	0	0	0	0
0.79177	10.275	-1.688	-14.577	0	0	0	0
0.75705	10.191	-1.6598	-14.605	0	0	0	0
0.72403	10.153	-1.6336	-14.619	0	0	0	0
0.68934	10.161	-1.6039	-14.623	0	0	0	0
0.65066	10.212	-1.5637	-14.617	0	0	0	0
0.60713	10.294	-1.5051	-14.602	0	0	0	0
0.55894	10.398	-1.4213	-14.578	0	0	0	0
0.50691	10.511	-1.309	-14.546	0	0	0	0
0.45249	10.621	-1.1698	-14.507	0	0	0	0
0.39776	10.724	-1.0098	-14.467	0	0	0	0
0.34532	10.817	-0.83745	-14.426	0	0	0	0
0.29779	10.903	-0.66036	-14.389	0	0	0	0
0.25714	10.984	-0.48429	-14.355	0	0	0	0
0.22414	11.063	-0.31302	-14.323	0	0	0	0
0.19798	11.143	-0.14842	-14.293	0	0	0	0
0.1763	11.226	0.010163	-14.266	0	0	0	0
0.15592	11.307	0.16643	-14.245	0	0	0	0
0.1341	11.386	0.32627	-14.236	0	0	0	0
0.10973	11.459	0.49485	-14.246	0	0	0	0
0.083614	11.526	0.67393	-14.279	0	0	0	0
0.057299	11.586	0.8622	-14.335	0	0	0	0
0.031865	11.644	1.0571	-14.41	0	0	0	0
0.008192	11.703	1.2552	-14.499	1.2852	-14.497	0	0
-0.012142	11.763	1.4521	-14.594	0	0	0	0
-0.027063	11.822	1.644	-14.691	0	0	0	0
-0.035018	11.876	1.8284	-14.787	0	0	0	0
-0.035328	11.92	2.0041	-14.881	0	0	0	0
-0.02772	11.948	2.1708	-14.969	0	0	0	0
-0.011975	11.956	2.3291	-15.052	0	0	0	0
0.011791	11.947	2.4799	-15.128	0	0	2.4644	-15.124
0.042609	11.926	2.6245	-15.199	0	0	0	0
0.078561	11.899	2.7637	-15.263	0	0	0	0
0.1171	11.872	2.898	-15.319	0	0	0	0
0.15538	11.846	3.0272	-15.364	0	0	0	0
0.1904	11.824	3.1509	-15.397	0	0	0	0
0.21945	11.812	3.2682	-15.417	0	0	0	0
0.24092	11.809	3.3775	-15.429	0	0	0	0
0.25469	11.812	3.477	-15.436	0	0	0	0
0.26176	11.815	3.5642	-15.444	0	0	0	0
0.26391	11.815	3.6369	-15.458	0	0	0	0
0.2636	11.807	3.6953	-15.48	0	0	0	0
0.26406	11.792	3.7418	-15.506	0	0	0	0
0.26932	11.77	3.7809	-15.529	0	0	0	0
0.28388	11.746	3.8184	-15.544	0	0	0	0
0.3121	11.724	3.86	-15.547	0	0	0	0
0.35724	11.703	3.9102	-15.537	0	0	0	0
0.42107	11.682	3.9713	-15.52	0	0	0	0
0.5039	11.66	4.0426	-15.503	0	0	0	0
0.60414	11.64	4.1207	-15.496	0	0	0	0
0.71784	11.624	4.2009	-15.501	0	0	0	0
0.83982	11.617	4.2778	-15.522	0	0	0	0
0.96571	11.62	4.3454	-15.556	0	0	0	0
1.0929	11.636	4.3968	-15.596	0	0	0	0
1.2203	11.664	4.4262	-15.63	0	0	0	0
1.3475	11.696	4.4311	-15.648	0	0	0	0
1.4735	11.72	4.413	-15.643	0	0	0	0
1.5958	11.723	4.3766	-15.614	0	0	0	0
1.7117	11.697	4.327	-15.566	0	0	0	0
1.8189	11.641	4.2688	-15.51	0	0	0	0
1.9176	11.562	4.2056	-15.458	0	0	0	0
2.0102	11.467	4.1406	-15.419	0	0	0	0
2.0996	11.363	4.0763	-15.396	0	0	0	0
2.1876	11.258	4.0144	-15.386	0	0	0	0
2.2751	11.152	3.9568	-15.386	0	0	0	0
2.3624	11.046	3.9056	-15.391	0	0	0	0
2.4497	10.94	3.8622	-15.394	0	0	0	0
2.5365	10.835	3.8255	-15.396	0	0	0	0
2.622	10.731	3.7913	-15.393	0	0	0	0
2.7057	10.631	3.7532	-15.383	0	0	0	0
2.7878	10.53	3.7039	-15.364	0	0	0	0
2.8683	10.421	3.6371	-15.331	0	0	0	0
2.9463	10.3	3.5496	-15.285	0	0	0	0
3.0198	10.165	3.443	-15.23	0	0	0	0
3.0857	10.025	3.3225	-15.171	0	0	0	0
3.1418	9.8891	3.1938	-15.112	0	0	0	0
3.188	9.7632	3.0615	-15.054	0	0	0	0
3.2253	9.6502	2.9279	-14.998	0	0	0	0
3.2552	9.5516	2.7939	-14.946	0	0	0	0
3.2788	9.4682	2.6599	-14.901	0	0	0	0
3.2968	9.4	2.5271	-14.863	0	0	0	0
3.3099	9.3454	2.3968	-14.83	0	0	0	0
3.3196	9.2993	2.2701	-14.8	0	0	0	0
3.3277	9.2553	2.1485	-14.774	0	0	0	0
3.3352	9.2071	2.033	-14.75	0	0	0	0
3.3421	9.1494	1.9228	-14.732	0	0	0	0
3.3483	9.0764	1.8165	-14.717	0	0	0	0
3.3534	8.9843	1.7132	-14.703	0	0	0	0
3.3569	8.8739	1.613	-14.687	0	0	0	0
3.3588	8.7516	1.5154	-14.669	3.3559	8.8525	0	0
3.3593	8.6296	1.4202	-14.65	0	0	0	0
3.3587	8.5217	1.3279	-14.629	0	0	0	0
3.3576	8.4368	1.2405	-14.609	0	0	0	0
3.3565	8.376	1.1602	-14.593	0	0	0	0
3.3556	8.3343	1.0882	-14.583	0	0	0	0
3.3551	8.3059	1.0239	-14.581	0	0	0	0
3.355	8.2866	0.9652	-14.586	0	0	0	0
3.3553	8.2744	0.91032	-14.596	0	0	0	0
3.3554	8.2681	0.85857	-14.607	0	0	0	0
3.3548	8.2659	0.81029	-14.617	0	0	0	0
3.3522	8.2658	0.76608	-14.621	0	0	0	0
3.3462	8.2656	0.72627	-14.617	0	0	0	0
3.3353	8.2633	0.68983	-14.604	0	0	3.3391	8.216
3.3187	8.2569	0.653	-14.58	0	0	0	0
3.2963	8.2446	0.60904	-14.545	0	0	0	0
3.2694	8.2255	0.54972	-14.496	0	0	0	0
3.2392	8.2	0.46868	-14.438	0	0	0	0
3.2072	8.1701	0.36482	-14.377	0	0	0	0
3.1742	8.1398	0.24299	-14.318	0	0	0	0
3.1411	8.1128	0.11031	-14.27	0	0	0	0
3.1087	8.0931	-0.028	-14.233	0	0	0	0
3.0773	8.0855	-0.16975	-14.208	0	0	0	0
3.0469	8.0939	-0.31488	-14.192	0	0	0	0
3.017	8.1195	-0.46484	-14.184	0	0	0	0
2.9872	8.1598	-0.6209	-14.178	0	0	0	0
2.9574	8.2083	-0.78168	-14.169	0	0	0	0
2.9275	8.2553	-0.94376	-14.152	0	0	0	0
2.8972	8.2906	-1.1049	-14.126	0	0	0	0
2.8661	8.309	-1.265	-14.09	0	0	0	0
2.8343	8.3127	-1.4258	-14.048	0	0	0	0
2.8018	8.3095	-1.5905	-14.007	-1.505	-13.938	0	0
2.7689	8.3083	-1.7629	-13.974	0	0	0	0
2.7364	8.3168	-1.9442	-13.952	0	0	0	0
2.7055	8.3402	-2.1324	-13.943	0	0	0	0
2.6773	8.3805	-2.3232	-13.94	0	0	0	0
2.6519	8.4363	-2.5117	-13.941	0	0	0	0
2.6288	8.5032	-2.6929	-13.942	0	0	0	0
2.6063	8.5762	-2.8631	-13.941	0	0	0	0
2.5815	8.6528	-3.0208	-13.937	0	0	0	0
2.5514	8.7346	-3.1664	-13.925	0	0	0	0
2.513	8.8249	-3.3012	-13.903	0	0	-3.2927	-13.94
2.4649	8.9249	-3.4265	-13.869	0	0	0	0
2.4071	9.034	-3.544	-13.825	0	0	0	0
2.3404	9.1503	-3.6565	-13.773	0	0	0	0
2.2669	9.2692	-3.7669	-13.714	0	0	0	0
2.1886	9.3843	-3.8759	-13.654	0	0	0	0
2.1078	9.4886	-3.9826	-13.6	0	0	0	0
2.0266	9.577	-4.0859	-13.559	0	0	0	0
1.9469	9.6472	-4.1849	-13.536	0	0	0	0
1.8714	9.6988	-4.2795	-13.531	0	0	0	0
1.8028	9.7323	-4.37	-13.543	0	0	0	0
1.7445	9.7517	-4.4562	-13.568	0	0	0	0
1.6982	9.7637	-4.5366	-13.604	0	0	0	0
1.6633	9.7743	-4.6091	-13.649	0	0	0	0
1.6375	9.7868	-4.6726	-13.696	0	0	0	0
1.6182	9.8013	-4.7288	-13.741	0	0	0	0
1.6039	9.8154	-4.7822	-13.785	0	0	0	0
1.5947	9.8268	-4.8372	-13.829	0	0	0	0
1.5919	9.8337	-4.8959	-13.871	0	0	0	0
1.598	9.8347	-4.9569	-13.913	0	0	0	0
1.6148	9.8281	-5.0169	-13.953	0	0	0	0
1.6434	9.8116	-5.0722	-13.986	0	0	0	0
1.6829	9.7834	-5.1198	-14.013	0	0	0	0
1.7309	9.7436	-5.157	-14.03	0	0	0	0
1.7839	9.6964	-5.1822	-14.037	0	0	0	0
1.8385	9.6511	-5.1953	-14.036	0	0	0	0
1.8923	9.6176	-5.1968	-14.029	0	0	0	0
1.9437	9.6024	-5.1875	-14.017	0	0	0	0
1.9917	9.6062	-5.1684	-14.005	0	0	0	0
2.0356	9.6252	-5.1399	-13.994	0	0	0	0
2.0763	9.654	-5.1024	-13.986	0	0	0	0
2.1176	9.6881	-5.0562	-13.981	0	0	0	0
2.1644	9.7245	-5.0012	-13.977	0	0	0	0
2.2209	9.7601	-4.936	-13.971	0	0	0	0
2.2883	9.7919	-4.86	-13.963	0	0	0	0
2.3652	9.8179	-4.7741	-13.951	0	0	0	0
2.4482	9.8379	-4.6815	-13.936	0	0	0	0
2.5335	9.8534	-4.5854	-13.919	0	0	0	0
2.618	9.8666	-4.4868	-13.901	0	0	0	0
2.7004	9.881	-4.3853	-13.88	0	0	0	0
2.7813	9.9006	-4.28	-13.856	0	0	0	0
2.8625	9.93	-4.1706	-13.828	0	0	0	0
2.9466	9.9732	-4.0573	-13.797	0	0	0	0
3.0361	10.033	-3.941	-13.769	0	0	0	0
3.1318	10.106	-3.8234	-13.746	0	0	0	0
3.2323	10.186	-3.706	-13.731	0	0	0	0
3.3339	10.264	-3.5895	-13.726	0	0	0	0
3.4322	10.328	-3.4741	-13.732	0	0	0	0
3.5237	10.371	-3.3606	-13.748	0	0	0	0
3.606	10.39	-3.2513	-13.772	3.6267	10.56	0	0
3.6779	10.389	-3.1492	-13.798	0	0	0	0
3.7394	10.376	-3.0562	-13.82	0	0	0	0
3.7903	10.359	-2.9725	-13.833	0	0	0	0
3.8314	10.342	-2.8969	-13.835	0	0	0	0
3.8655	10.329	-2.8278	-13.824	0	0	0	0
3.8967	10.325	-2.7645	-13.8	0	0	0	0
3.9293	10.334	-2.7064	-13.768	0	0	0	0
3.9658	10.359	-2.6529	-13.734	0	0	0	0
4.0061	10.397	-2.6028	-13.708	0	0	0	0
4.049	10.444	-2.5547	-13.696	0	0	0	0
4.0928	10.493	-2.5073	-13.702	0	0	0	0
4.1367	10.54	-2.4594	-13.728	0	0	0	0
4.1809	10.586	-2.4103	-13.772	0	0	4.1685	10.533
4.2262	10.632	-2.3595	-13.832	0	0	0	0
4.2722	10.68	-2.3079	-13.901	0	0	0	0
4.3171	10.728	-2.2572	-13.971	0	0	0	0
4.3572	10.773	-2.2094	-14.037	0	0	0	0
4.3883	10.815	-2.1666	-14.092	0	0	0	0
4.4074	10.851	-2.13	-14.135	0	0	0	0
4.414	10.884	-2.0994	-14.164	0	0	0	0
4.4095	10.912	-2.0719	-14.18	0	0	0	0
4.3955	10.936	-2.0429	-14.187	0	0	0	0
4.3731	10.955	-2.0062	-14.186	0	0	0	0
4.3426	10.97	-1.9545	-14.179	0	0	0	0
4.3039	10.984	-1.8815	-14.165	0	0	0	0
4.2565	10.999	-1.7823	-14.146	0	0	0	0
4.2003	11.017	-1.6558	-14.124	0	0	0	0
4.1356	11.041	-1.5066	-14.106	0	0	0	0
4.0642	11.078	-1.3441	-14.094	0	0	0	0
3.9891	11.13	-1.1797	-14.088	0	0	0	0
3.9131	11.196	-1.0218	-14.088	0	0	0	0
3.8384	11.269	-0.87337	-14.091	0	0	0	0
3.7661	11.342	-0.7327	-14.094	0	0	0	0
3.6974	11.409	-0.595	-14.094	0	0	0	0
3.6341	11.466	-0.45394	-14.09	0	0	0	0
3.5781	11.516	-0.30354	-14.086	0	0	0	0
3.5292	11.565	-0.13999	-14.086	0	0	0	0
3.4842	11.618	0.037085	-14.093	0	0	0	0
3.4373	11.677	0.22559	-14.111	0	0	0	0
3.3826	11.74	0.42299	-14.139	0	0	0	0
3.3165	11.801	0.62697	-14.177	0	0	0	0
3.2381	11.859	0.83522	-14.223	0.82367	-14.193	0	0
3.1485	11.917	1.0452	-14.273	0	0	0	0
3.0493	11.978	1.2533	-14.325	0	0	0	0
2.9432	12.042	1.4552	-14.377	0	0	0	0
2.8342	12.103	1.6473	-14.426	0	0	0	0
2.7272	12.157	1.827	-14.471	0	0	0	0
2.6276	12.201	1.9929	-14.509	0	0	0	0
2.5394	12.236	2.145	-14.54	0	0	0	0
2.4643	12.264	2.2851	-14.564	0	0	0	0
2.4015	12.287	2.4153	-14.58	0	0	0	0
2.3483	12.308	2.5371	-14.592	0	0	0	0
2.3007	12.329	2.6516	-14.603	0	0	0	0
2.2541	12.353	2.7601	-14.615	0	0	0	0
2.2045	12.378	2.8631	-14.629	0	0	0	0
2.149	12.401	2.9608	-14.644	0	0	2.9782	-14.649
2.0869	12.415	3.0529	-14.659	0	0	0	0
2.0196	12.414	3.139	-14.671	0	0	0	0
1.9499	12.394	3.2184	-14.683	0	0	0	0
1.8811	12.35	3.2908	-14.692	0	0	0	0
1.816	12.288	3.3556	-14.698	0	0	0	0
1.7569	12.212	3.4128	-14.701	0	0	0	0
1.7057	12.131	3.4627	-14.705	0	0	0	0
1.6642	12.049	3.5059	-14.709	0	0	0	0
1.6333	11.972	3.5435	-14.716	0	0	0	0
1.6122	11.9	3.5772	-14.723	0	0	0	0
1.5991	11.831	3.6098	-14.727	0	0	0	0
1.5917	11.763	3.6446	-14.727	0	0	0	0
1.588	11.694	3.6848	-14.719	0	0	0	0
1.5849	11.621	3.7321	-14.704	0	0	0	0
1.5784	11.545	3.7865	-14.681	0	0	0	0
1.5631	11.466	3.8455	-14.652	0	0	0	0
1.5328	11.387	3.9042	-14.624	0	0	0	0
1.482	11.309	3.957	-14.599	0	0	0	0
1.4075	11.229	3.9986	-14.579	0	0	0	0
1.31	11.147	4.0256	-14.564	0	0	0	0
1.194	11.063	4.0368	-14.55	0	0	0	0
1.0659	10.982	4.032	-14.534	0	0	0	0
0.93213	10.909	4.0119	-14.516	0	0	0	0
0.79699	10.848	3.9779	-14.494	0	0	0	0
0.6622	10.798	3.9321	-14.47	0	0	0	0
0.52778	10.757	3.8774	-14.445	0	0	0	0
0.39364	10.722	3.8167	-14.422	0	0	0	0
0.26055	10.69	3.7525	-14.402	0	0	0	0
0.13082	10.661	3.6876	-14.386	0	0	0	0
0.007565	10.635	3.6244	-14.372	0	0	0	0
-0.10731	10.617	3.5647	-14.358	0	0	0	0
-0.21434	10.61	3.5099	-14.342	0	0	0	0
-0.3163	10.618	3.4602	-14.324	0	0	0	0
-0.41768	10.643	3.415	-14.305	0	0	0	0
-0.52363	10.686	3.3717	-14.285	0	0	0	0
-0.63792	10.742	3.3254	-14.262	0	0	0	0
-0.76161	10.805	3.2702	-14.233	0	0	0	0
-0.89341	10.869	3.2012	-14.196	0	0	0	0
-1.031	10.925	3.1169	-14.148	0	0	0	0
-1.1718	10.967	3.0195	-14.091	0	0	0	0
-1.3134	10.991	2.9125	-14.028	0	0	0	0
-1.4537	10.997	2.7989	-13.963	0	0	0	0
-1.5906	10.991	2.6812	-13.897	0	0	0	0
-1.7225	10.974	2.561	-13.837	0	0	0	0
-1.8483	10.949	2.4402	-13.786	0	0	0	0
-1.9664	10.913	2.3208	-13.747	-1.1347	6.3578	0	0
-2.0755	10.869	2.2063	-13.722	0	0	0	0
-2.1744	10.821	2.0998	-13.708	0	0	0	0
-2.2636	10.774	2.0036	-13.702	0	0	0	0
-2.3446	10.733	1.9184	-13.701	0	0	0	0
-2.4194	10.7	1.8452	-13.701	0	0	0	0
-2.4893	10.676	1.7852	-13.697	0	0	0	0
-2.5547	10.659	1.7392	-13.688	0	0	0	0
-2.6156	10.647	1.706	-13.673	0	0	0	0
-2.671	10.638	1.6825	-13.65	0	0	0	0
-2.7202	10.631	1.6648	-13.619	0	0	0	0
-2.7626	10.626	1.6499	-13.579	0	0	0	0
-2.798	10.622	1.6365	-13.536	0	0	0	0
-2.8264	10.618	1.6246	-13.495	0	0	0	0
-2.8488	10.616	1.6143	-13.461	0	0	0	0
-2.8665	10.613	1.6047	-13.437	0	0	0	0
-2.88	10.611	1.5944	-13.423	0	0	0	0
-2.8898	10.61	1.582	-13.417	0	0	0	0
-2.8956	10.609	1.5666	-13.421	0	0	0	0
-2.8982	10.608	1.5488	-13.432	0	0	0	0
-2.8983	10.608	1.5308	-13.451	0	0	-1.6724	6.3711
-2.8971	10.609	1.5153	-13.473	0	0	0	0
-2.8961	10.609	1.5049	-13.496	0	0	0	0
-2.897	10.608	1.5008	-13.517	0	0	0	0
-2.9016	10.607	1.5025	-13.533	0	0	0	0
-2.912	10.604	1.5089	-13.544	0	0	0	0
-2.9301	10.6	1.5187	-13.551	0	0	0	0
-2.9563	10.594	1.531	-13.554	0	0	0	0
-2.9888	10.587	1.5444	-13.553	0	0	0	0
-3.0228	10.581	1.5564	-13.549	0	0	0	0
-3.052	10.578	1.5625	-13.541	0	0	0	0
-3.0696	10.58	1.5565	-13.529	0	0	0	0
-3.0703	10.591	1.5324	-13.516	0	0	0	0
-3.0502	10.613	1.4856	-13.505	0	0	0	0
-3.0082	10.646	1.414	-13.499	0	0	0	0
-2.9452	10.686	1.3184	-13.497	0	0	0	0
-2.8637	10.723	1.2035	-13.502	0	0	0	0
-2.767	10.749	1.0765	-13.513	0	0	0	0
-2.66	10.762	0.94528	-13.531	0	0	0	0
-2.549	10.766	0.81617	-13.557	0	0	0	0
-2.44	10.77	0.69356	-13.592	0	0	0	0
-2.336	10.782	0.57923	-13.632	0	0	0	0
-2.2371	10.804	0.47183	-13.674	0	0	0	0
-2.1414	10.835	0.36761	-13.715	0	0	0	0
-2.0464	10.871	0.26237	-13.756	0	0	0	0
-1.9508	10.91	0.15346	-13.798	0	0	0	0
-1.855	10.948	0.040888	-13.841	0	0	0	0
-1.7616	10.98	-0.072544	-13.881	-0.66739	-1.9289	0	0
-1.6729	10.996	-0.18177	-13.913	0	0	-0.64256	-1.9902
-1.5899	10.993	-0.28101	-13.935	0	0	0	0
-1.5128	10.967	-0.36542	-13.947	0	0	0	0
-1.4419	10.921	-0.43179	-13.951	0	0	0	0
-1.3793	10.863	-0.47926	-13.951	0	0	0	0
-1.327	10.803	-0.51002	-13.949	0	0	0	0
