## Supplementary material for "How to control unpredictable others in court-net sports": International match data: n8_2_1.txt

-1.3931	12.3	3.1589	-12.119	0	0	-1.3916	12.285
-1.3937	12.304	3.1321	-12.087	0	0	0	0
-1.3939	12.304	3.1008	-12.059	0	0	0	0
-1.3935	12.298	3.0652	-12.036	0	0	0	0
-1.3918	12.279	3.0283	-12.02	0	0	0	0
-1.3883	12.242	2.9944	-12.009	0	0	0	0
-1.3822	12.183	2.967	-12.002	0	0	0	0
-1.3734	12.102	2.9473	-11.998	0	0	0	0
-1.3623	12.004	2.9341	-11.995	0	0	0	0
-1.3498	11.902	2.9242	-11.995	0	0	0	0
-1.3374	11.813	2.9126	-11.994	0	0	0	0
-1.326	11.747	2.8933	-11.993	0	0	0	0
-1.3163	11.715	2.8609	-11.989	0	0	0	0
-1.3076	11.714	2.8115	-11.977	0	0	0	0
-1.2978	11.735	2.7437	-11.956	0	0	0	0
-1.2841	11.765	2.6588	-11.925	0	0	0	0
-1.2636	11.79	2.5602	-11.883	0	0	0	0
-1.2346	11.807	2.4533	-11.837	0	0	0	0
-1.1973	11.819	2.3452	-11.792	0	0	0	0
-1.1534	11.829	2.2433	-11.752	0.39127	-2.0926	0	0
-1.1058	11.841	2.1533	-11.72	0	0	0	0
-1.0578	11.86	2.0781	-11.695	0	0	0	0
-1.0116	11.89	2.0172	-11.679	0	0	0	0
-0.96893	11.932	1.968	-11.669	0	0	0	0
-0.93039	11.987	1.9267	-11.665	0	0	0	0
-0.89558	12.052	1.8899	-11.662	0	0	0	0
-0.86344	12.124	1.8543	-11.657	0	0	0	0
-0.8332	12.203	1.8173	-11.646	0	0	0	0
-0.80508	12.287	1.7764	-11.629	0	0	0	0
-0.77992	12.372	1.7298	-11.607	0	0	0	0
-0.75852	12.454	1.6765	-11.58	0	0	0	0
-0.74139	12.524	1.6159	-11.55	0	0	0	0
-0.72862	12.579	1.5471	-11.519	0	0	0	0
-0.71957	12.617	1.4696	-11.489	0	0	0.72052	-2.7803
-0.71275	12.641	1.383	-11.463	0	0	0	0
-0.70635	12.66	1.2893	-11.445	0	0	0	0
-0.69877	12.682	1.1927	-11.433	0	0	0	0
-0.68926	12.715	1.0994	-11.426	0	0	0	0
-0.6785	12.763	1.0151	-11.422	0	0	0	0
-0.66899	12.827	0.94381	-11.418	0	0	0	0
-0.66457	12.902	0.88663	-11.415	0	0	0	0
-0.66878	12.98	0.8417	-11.413	0	0	0	0
-0.68278	13.053	0.80399	-11.413	0	0	0	0
-0.70373	13.117	0.76597	-11.415	0	0	0	0
-0.72453	13.17	0.71908	-11.418	0	0	0	0
-0.73548	13.212	0.65601	-11.421	0	0	0	0
-0.727	13.242	0.57312	-11.429	0	0	0	0
-0.69256	13.26	0.47181	-11.446	0	0	0	0
-0.63092	13.263	0.35817	-11.474	0	0	0	0
-0.54651	13.253	0.24095	-11.513	0	0	0	0
-0.44722	13.235	0.12877	-11.561	0	0	0	0
-0.34041	13.211	0.027675	-11.615	0	0	0	0
-0.22983	13.184	-0.059664	-11.672	0	0	0	0
-0.11569	13.154	-0.13331	-11.731	0	0	0	0
0.002986	13.119	-0.19471	-11.792	0	0	0	0
0.12615	13.082	-0.24595	-11.856	0	0	0	0
0.25223	13.048	-0.28983	-11.921	0	0	0	0
0.37911	13.019	-0.32935	-11.987	0	0	0	0
0.50531	12.993	-0.36673	-12.054	0	0	0	0
0.63042	12.965	-0.40314	-12.119	0.30919	3.5037	0	0
0.75473	12.93	-0.43897	-12.183	0	0	0	0
0.87831	12.886	-0.47412	-12.245	0	0	0	0
1.0003	12.832	-0.50863	-12.302	0	0	0	0
1.1191	12.768	-0.54314	-12.353	0	0	0	0
1.2336	12.693	-0.5783	-12.393	0	0	0	0
1.3423	12.61	-0.61406	-12.424	0	0	0	0
1.4438	12.52	-0.64943	-12.446	0	0	0	0
1.5368	12.427	-0.68289	-12.465	0	0	0	0
1.6215	12.336	-0.713	-12.483	0	0	0	0
1.6988	12.253	-0.73888	-12.505	0	0	0	0
1.7696	12.18	-0.76056	-12.529	0	0	0	0
1.8333	12.12	-0.77938	-12.553	0	0	0	0
1.8887	12.071	-0.79812	-12.573	0	0	0	0
1.9345	12.035	-0.82069	-12.586	0	0	0	0
1.9711	12.01	-0.8514	-12.589	0	0	0	0
2.0006	11.995	-0.89359	-12.583	0	0	1.9862	11.999
2.0258	11.989	-0.94806	-12.567	0	0	0	0
2.0482	11.987	-1.0125	-12.545	0	0	0	0
2.068	11.988	-1.0823	-12.52	0	0	0	0
2.0843	11.991	-1.152	-12.494	0	0	0	0
2.0967	11.998	-1.217	-12.472	0	0	0	0
2.1058	12.01	-1.2743	-12.454	0	0	0	0
2.1131	12.032	-1.3229	-12.44	0	0	0	0
2.1206	12.068	-1.3633	-12.428	0	0	0	0
2.1304	12.12	-1.3972	-12.416	0	0	0	0
2.1436	12.186	-1.4267	-12.4	0	0	0	0
2.1607	12.258	-1.4547	-12.38	0	0	0	0
2.1812	12.322	-1.4841	-12.351	0	0	0	0
2.2048	12.368	-1.5181	-12.312	0	0	0	0
2.2309	12.39	-1.5582	-12.26	0	0	0	0
2.258	12.385	-1.6039	-12.198	0	0	0	0
2.2834	12.353	-1.6523	-12.127	0	0	0	0
2.3032	12.297	-1.6992	-12.051	0	0	0	0
2.3131	12.224	-1.7401	-11.977	0	0	0	0
2.3106	12.144	-1.772	-11.911	0	0	0	0
2.2957	12.071	-1.7944	-11.858	0	0	0	0
2.2707	12.016	-1.8094	-11.816	0	0	0	0
2.2388	11.982	-1.8206	-11.786	0	0	0	0
2.2032	11.969	-1.8318	-11.764	0	0	0	0
2.1664	11.971	-1.8461	-11.746	0	0	0	0
2.1296	11.984	-1.8655	-11.732	0	0	0	0
2.0925	12.008	-1.8896	-11.719	0	0	0	0
2.0525	12.044	-1.9165	-11.709	0	0	0	0
2.0054	12.094	-1.943	-11.702	0	0	0	0
1.9462	12.155	-1.9661	-11.699	0	0	0	0
1.8714	12.223	-1.9837	-11.704	0	0	0	0
1.7796	12.291	-1.9958	-11.718	0	0	0	0
1.6721	12.357	-2.0043	-11.743	0	0	0	0
1.5518	12.424	-2.012	-11.78	0	0	0	0
1.4227	12.497	-2.0211	-11.826	0	0	0	0
1.2893	12.576	-2.0325	-11.88	0	0	0	0
1.1565	12.66	-2.045	-11.939	0	0	0	0
1.0294	12.743	-2.0565	-12.001	0	0	0	0
0.91296	12.816	-2.0653	-12.062	0	0	0	0
0.811	12.868	-2.0707	-12.122	0	0	0	0
0.72623	12.893	-2.0728	-12.18	0	0	0	0
0.6597	12.892	-2.0724	-12.235	0	0	0	0
0.61049	12.871	-2.0701	-12.288	0	0	0	0
0.57591	12.845	-2.067	-12.335	0	0	0	0
0.55212	12.828	-2.0642	-12.373	0	0	0	0
0.53492	12.831	-2.0626	-12.399	-2.0486	-12.458	0	0
0.5208	12.857	-2.0625	-12.413	0	0	0	0
0.50797	12.905	-2.0632	-12.42	0	0	0	0
0.49602	12.969	-2.0636	-12.424	0	0	0	0
0.48475	13.041	-2.0632	-12.43	0	0	0	0
0.47368	13.117	-2.062	-12.436	0	0	0	0
0.46248	13.194	-2.0605	-12.443	0	0	0	0
0.4516	13.273	-2.0592	-12.448	0	0	0	0
0.44215	13.355	-2.0581	-12.451	0	0	0	0
0.43502	13.443	-2.0575	-12.452	0	0	0	0
0.43013	13.534	-2.0572	-12.451	0	0	0	0
0.42646	13.624	-2.0575	-12.45	0	0	0	0
0.42254	13.711	-2.0582	-12.451	0	0	0	0
0.41672	13.798	-2.0594	-12.457	0	0	0	0
0.40749	13.888	-2.0612	-12.471	0	0	-2.0573	-12.422
0.39398	13.982	-2.0633	-12.494	0	0	0	0
0.37646	14.073	-2.0652	-12.529	0	0	0	0
0.3564	14.147	-2.0663	-12.574	0	0	0	0
0.3356	14.195	-2.066	-12.623	0	0	0	0
0.31547	14.217	-2.0643	-12.669	0	0	0	0
0.29706	14.218	-2.0618	-12.706	0	0	0	0
0.28174	14.21	-2.0588	-12.731	0	0	0	0
0.27114	14.202	-2.0548	-12.745	0	0	0	0
0.26614	14.203	-2.0486	-12.751	0	0	0	0
0.26637	14.213	-2.0384	-12.753	0	0	0	0
0.27011	14.233	-2.0222	-12.758	0	0	0	0
0.27436	14.259	-1.9989	-12.769	0	0	0	0
0.27465	14.291	-1.9678	-12.788	0	0	0	0
0.26525	14.328	-1.9283	-12.817	0	0	0	0
0.2399	14.365	-1.8799	-12.852	0	0	0	0
0.193	14.398	-1.8222	-12.891	0	0	0	0
0.12099	14.423	-1.7557	-12.933	0	0	0	0
0.023369	14.441	-1.6809	-12.978	0	0	0	0
-0.096918	14.456	-1.599	-13.027	0	0	0	0
-0.23409	14.464	-1.5116	-13.077	0	0	0	0
-0.38144	14.465	-1.4203	-13.125	0	0	0	0
-0.53342	14.46	-1.3269	-13.166	0	0	0	0
-0.68671	14.451	-1.234	-13.198	0	0	0	0
-0.84047	14.441	-1.145	-13.222	0	0	0	0
-0.99617	14.426	-1.0624	-13.239	0	0	0	0
-1.1565	14.404	-0.98703	-13.252	0	0	0	0
-1.3231	14.373	-0.91849	-13.266	0	0	0	0
-1.4951	14.334	-0.856	-13.281	0	0	0	0
-1.6697	14.295	-0.7993	-13.298	0	0	0	0
-1.844	14.263	-0.74876	-13.311	-1.8459	14.258	0	0
-2.0166	14.244	-0.70484	-13.316	0	0	0	0
-2.1871	14.245	-0.6676	-13.307	0	0	0	0
-2.3556	14.268	-0.63652	-13.282	0	0	0	0
-2.5224	14.315	-0.61077	-13.243	0	0	0	0
-2.6861	14.378	-0.58983	-13.193	0	0	0	0
-2.8432	14.449	-0.57399	-13.138	0	0	0	0
-2.9898	14.516	-0.564	-13.08	0	0	0	0
-3.1233	14.571	-0.56003	-13.023	0	0	-3.1428	14.565
-3.2426	14.607	-0.56075	-12.971	0	0	0	0
-3.3478	14.625	-0.56368	-12.929	0	0	0	0
-3.4392	14.63	-0.56648	-12.9	0	0	0	0
-3.5174	14.632	-0.56781	-12.884	0	0	0	0
-3.5834	14.637	-0.56745	-12.88	0	0	0	0
-3.6388	14.649	-0.56601	-12.883	0	0	0	0
-3.6858	14.67	-0.56464	-12.89	0	0	0	0
-3.7284	14.703	-0.56486	-12.897	0	0	0	0
-3.7703	14.747	-0.56859	-12.902	0	0	0	0
-3.8141	14.798	-0.57803	-12.902	0	0	0	0
-3.8597	14.849	-0.59528	-12.891	0	0	0	0
-3.9063	14.895	-0.6217	-12.868	0	0	0	0
-3.9539	14.936	-0.65741	-12.829	0	0	0	0
-4.0026	14.967	-0.7012	-12.776	0	0	0	0
-4.0512	14.983	-0.75075	-12.713	0	0	0	0
-4.0975	14.98	-0.80341	-12.645	0	0	0	0
-4.1391	14.957	-0.85697	-12.574	0	0	0	0
-4.1745	14.922	-0.9099	-12.503	0	0	0	0
-4.2043	14.886	-0.96052	-12.43	0	0	0	0
-4.2294	14.856	-1.0064	-12.356	0	0	0	0
-4.2504	14.837	-1.0445	-12.28	0	0	0	0
-4.2663	14.829	-1.073	-12.2	0	0	0	0
-4.2755	14.834	-1.0912	-12.116	0	0	0	0
-4.2761	14.852	-1.0997	-12.029	0	0	0	0
-4.2651	14.88	-1.1001	-11.941	0	0	0	0
-4.2391	14.916	-1.0945	-11.848	0	0	0	0
-4.1954	14.954	-1.0856	-11.75	0	0	0	0
-4.1334	14.989	-1.0757	-11.646	0	0	0	0
-4.0555	15.018	-1.0664	-11.535	0	0	0	0
-3.9644	15.038	-1.057	-11.417	0	0	0	0
-3.8619	15.043	-1.0463	-11.291	0	0	0	0
-3.7487	15.031	-1.0325	-11.153	0	0	0	0
-3.6256	15.001	-1.015	-11.002	0	0	0	0
-3.4938	14.949	-0.99453	-10.835	0	0	0	0
-3.3566	14.872	-0.97312	-10.657	0	0	0	0
-3.2193	14.77	-0.95288	-10.472	0	0	0	0
-3.0874	14.65	-0.93478	-10.287	0	0	0	0
-2.9643	14.522	-0.9181	-10.107	0	0	0	0
-2.8506	14.401	-0.90069	-9.9321	-0.90588	-9.9308	0	0
-2.7452	14.301	-0.87971	-9.7597	0	0	0	0
-2.6472	14.231	-0.85311	-9.5874	0	0	0	0
-2.5558	14.194	-0.82108	-9.414	0	0	0	0
-2.4708	14.186	-0.78616	-9.2412	0	0	0	0
-2.3914	14.199	-0.75177	-9.0736	0	0	0	0
-2.3171	14.224	-0.72059	-8.917	0	0	0	0
-2.2478	14.252	-0.69375	-8.7757	0	0	0	0
-2.1831	14.279	-0.67109	-8.6532	0	0	0	0
-2.1224	14.307	-0.65188	-8.5518	0	0	0	0
-2.0648	14.344	-0.63539	-8.4718	0	0	0	0
-2.0094	14.385	-0.62135	-8.4091	0	0	-0.62865	-8.3947
-1.9553	14.421	-0.61001	-8.3575	0	0	0	0
-1.902	14.441	-0.60195	-8.3096	0	0	0	0
-1.8497	14.442	-0.59784	-8.2586	0	0	0	0
-1.7987	14.427	-0.59823	-8.1996	0	0	0	0
-1.7496	14.399	-0.60342	-8.131	0	0	0	0
-1.7034	14.357	-0.6132	-8.054	0	0	0	0
-1.6607	14.304	-0.62669	-7.9711	0	0	0	0
-1.6194	14.24	-0.64247	-7.8855	0	0	0	0
-1.5745	14.173	-0.65868	-7.802	0	0	0	0
-1.5201	14.113	-0.67327	-7.7259	0	0	0	0
-1.4531	14.068	-0.68441	-7.6626	0	0	0	0
-1.3735	14.036	-0.69117	-7.6151	0	0	0	0
-1.2825	14.008	-0.69386	-7.5832	0	0	0	0
-1.1811	13.968	-0.6939	-7.5643	0	0	0	0
-1.0707	13.904	-0.69333	-7.555	0	0	0	0
-0.95441	13.811	-0.69445	-7.5531	0	0	0	0
-0.83687	13.699	-0.6994	-7.5587	0	0	0	0
-0.72208	13.581	-0.70962	-7.5728	0	0	0	0
-0.61113	13.467	-0.72506	-7.5946	0	0	0	0
-0.50219	13.362	-0.74352	-7.6213	0	0	0	0
-0.39227	13.265	-0.76118	-7.6506	0	0	0	0
-0.27974	13.171	-0.77437	-7.6828	0	0	0	0
-0.16575	13.077	-0.78122	-7.7201	0	0	0	0
-0.053307	12.976	-0.78213	-7.7662	0	0	0	0
0.055198	12.867	-0.77894	-7.8225	0	0	0	0
0.15929	12.745	-0.77404	-7.8877	0	0	0	0
0.2593	12.615	-0.76939	-7.9577	0	0	0	0
0.3555	12.483	-0.76607	-8.0274	0	0	0	0
0.44918	12.359	-0.76428	-8.0927	0	0	0	0
0.54332	12.256	-0.76376	-8.1503	0	0	0	0
0.6413	12.186	-0.76408	-8.1979	0	0	0	0
0.74551	12.155	-0.76475	-8.2353	0	0	0	0
0.85698	12.155	-0.76529	-8.2645	3.9425	9.8797	0	0
0.97462	12.173	-0.76523	-8.2898	0	0	3.9817	10.561
1.0947	12.188	-0.76405	-8.316	0	0	0	0
1.2124	12.186	-0.76126	-8.346	0	0	0	0
1.3242	12.162	-0.75631	-8.3813	0	0	0	0
1.429	12.116	-0.74865	-8.4224	0	0	0	0
1.527	12.054	-0.73788	-8.4697	0	0	0	0
1.619	11.983	-0.72408	-8.5237	0	0	0	0
1.7051	11.903	-0.70798	-8.5837	0	0	0	0
1.7847	11.81	-0.69102	-8.646	0	0	0	0
1.8569	11.695	-0.67517	-8.7038	0	0	0	0
1.9216	11.55	-0.66223	-8.7505	0	0	0	0
