## Supplementary material for "How to control unpredictable others in court-net sports": International match data: n8_2_2.txt

-1.2803	12.179	3.1318	-12.058	0	0	-1.2759	12.155
-1.2809	12.181	3.1216	-12.056	0	0	0	0
-1.2815	12.183	3.1041	-12.052	0	0	0	0
-1.2821	12.185	3.0785	-12.047	0	0	0	0
-1.2825	12.187	3.0456	-12.039	0	0	0	0
-1.2826	12.187	3.0085	-12.03	0	0	0	0
-1.2819	12.185	2.9712	-12.021	0	0	0	0
-1.2798	12.178	2.9383	-12.012	0	0	0	0
-1.2757	12.165	2.9127	-12.004	0	0	0	0
-1.2689	12.144	2.8955	-11.999	0	0	0	0
-1.2593	12.113	2.8858	-11.997	0	0	0	0
-1.2466	12.076	2.8814	-11.995	0	0	0	0
-1.2298	12.037	2.8791	-11.991	2.8743	-11.971	0	0
-1.207	12.003	2.8753	-11.984	0	0	0	0
-1.1757	11.98	2.8663	-11.97	0	0	0	0
-1.1343	11.972	2.8486	-11.948	0	0	0	0
-1.0833	11.98	2.8196	-11.916	0	0	0	0
-1.0244	12.005	2.7786	-11.875	0	0	0	0
-0.96013	12.042	2.7267	-11.826	0	0	0	0
-0.89286	12.088	2.6668	-11.77	0	0	0	0
-0.82501	12.136	2.6033	-11.71	0	0	0	0
-0.75921	12.179	2.5407	-11.653	0	0	0	0
-0.69783	12.214	2.4833	-11.602	0	0	0	0
-0.64219	12.24	2.4344	-11.56	0	0	0	0
-0.59227	12.263	2.396	-11.524	0	0	0	0
-0.54768	12.292	2.369	-11.495	0	0	0	0
-0.50842	12.335	2.3526	-11.472	0	0	0	0
-0.47454	12.394	2.3451	-11.456	0	0	0	0
-0.44549	12.464	2.3433	-11.446	0	0	0	0
-0.41977	12.536	2.3442	-11.441	0	0	0	0
-0.39538	12.605	2.3443	-11.44	0	0	0	0
-0.37079	12.665	2.3402	-11.443	0	0	0	0
-0.34547	12.715	2.3286	-11.451	0	0	2.3355	-11.405
-0.31963	12.753	2.3066	-11.466	0	0	0	0
-0.29386	12.777	2.2725	-11.489	0	0	0	0
-0.26887	12.783	2.2261	-11.522	0	0	0	0
-0.24517	12.769	2.169	-11.565	0	0	0	0
-0.22271	12.734	2.1041	-11.615	0	0	0	0
-0.20129	12.685	2.0351	-11.668	0	0	0	0
-0.18099	12.632	1.9642	-11.719	0	0	0	0
-0.16225	12.586	1.8918	-11.766	0	0	0	0
-0.14557	12.555	1.8161	-11.807	0	0	0	0
-0.13171	12.543	1.7346	-11.847	0	0	0	0
-0.1217	12.547	1.6458	-11.885	0	0	0	0
-0.11682	12.563	1.5504	-11.926	0	0	0	0
-0.11868	12.585	1.4512	-11.969	0	0	0	0
-0.12944	12.61	1.3519	-12.017	0	0	0	0
-0.1517	12.635	1.2553	-12.071	0	0	0	0
-0.18772	12.66	1.1629	-12.13	0	0	0	0
-0.2386	12.689	1.0748	-12.191	0	0	0	0
-0.30395	12.724	0.98997	-12.254	0	0	0	0
-0.38227	12.768	0.90655	-12.32	0	0	0	0
-0.47124	12.82	0.82279	-12.393	0	0	0	0
-0.5679	12.878	0.73793	-12.471	0	0	0	0
-0.6683	12.937	0.65276	-12.554	0	0	0	0
-0.76729	12.991	0.56919	-12.638	0	0	0	0
-0.85931	13.034	0.48946	-12.72	0	0	0	0
-0.94038	13.064	0.41581	-12.798	0	0	0	0
-1.0091	13.082	0.35032	-12.869	0	0	0	0
-1.0663	13.09	0.2947	-12.931	0	0	0	0
-1.1134	13.085	0.25038	-12.984	0	0	0	0
-1.1528	13.067	0.2184	-13.032	0	0	0	0
-1.1879	13.034	0.19869	-13.082	0	0	0	0
-1.223	12.986	0.18961	-13.14	0	0	0	0
-1.2628	12.923	0.18851	-13.207	-1.2063	12.902	0	0
-1.3104	12.849	0.19288	-13.284	0	0	0	0
-1.3659	12.763	0.20097	-13.366	0	0	0	0
-1.4263	12.669	0.21158	-13.444	0	0	0	0
-1.487	12.57	0.22335	-13.512	0	0	0	0
-1.5441	12.472	0.2346	-13.567	0	0	0	0
-1.5945	12.383	0.24384	-13.607	0	0	0	0
-1.6366	12.303	0.25032	-13.634	0	0	0	0
-1.6696	12.235	0.25408	-13.651	0	0	0	0
-1.6933	12.181	0.25556	-13.66	0	0	0	0
-1.7085	12.142	0.25538	-13.665	0	0	0	0
-1.7169	12.118	0.25413	-13.666	0	0	0	0
-1.7207	12.106	0.25225	-13.666	0	0	0	0
-1.7227	12.099	0.24988	-13.667	0	0	0	0
-1.7252	12.092	0.24681	-13.668	0	0	-1.7264	12.039
-1.7308	12.08	0.24263	-13.672	0	0	0	0
-1.7419	12.058	0.23703	-13.678	0	0	0	0
-1.7613	12.024	0.23008	-13.685	0	0	0	0
-1.7909	11.979	0.2225	-13.691	0	0	0	0
-1.8319	11.927	0.21514	-13.694	0	0	0	0
-1.8839	11.873	0.20826	-13.694	0	0	0	0
-1.9451	11.825	0.20118	-13.69	0	0	0	0
-2.012	11.784	0.19283	-13.68	0	0	0	0
-2.0808	11.751	0.18248	-13.664	0	0	0	0
-2.1476	11.722	0.17041	-13.636	0	0	0	0
-2.2093	11.694	0.15871	-13.596	0	0	0	0
-2.2639	11.664	0.1518	-13.542	0	0	0	0
-2.3114	11.628	0.15618	-13.476	0	0	0	0
-2.3533	11.584	0.17893	-13.403	0	0	0	0
-2.391	11.539	0.22559	-13.333	0	0	0	0
-2.4246	11.501	0.29831	-13.271	0	0	0	0
-2.4528	11.479	0.395	-13.222	0	0	0	0
-2.4729	11.475	0.50964	-13.187	0	0	0	0
-2.4816	11.488	0.63369	-13.163	0	0	0	0
-2.4768	11.52	0.75826	-13.147	0	0	0	0
-2.4577	11.567	0.8764	-13.136	0	0	0	0
-2.4252	11.627	0.98415	-13.13	0	0	0	0
-2.382	11.693	1.0803	-13.131	0	0	0	0
-2.3317	11.759	1.1651	-13.138	0	0	0	0
-2.2786	11.819	1.2389	-13.152	0	0	0	0
-2.2272	11.866	1.3015	-13.171	0	0	0	0
-2.1811	11.901	1.3527	-13.193	1.4044	-13.139	0	0
-2.1413	11.928	1.3942	-13.216	0	0	0	0
-2.1056	11.955	1.4301	-13.238	0	0	0	0
-2.0692	11.99	1.4655	-13.255	0	0	0	0
-2.0273	12.038	1.5045	-13.27	0	0	0	0
-1.9764	12.1	1.5493	-13.283	0	0	0	0
-1.9154	12.176	1.5998	-13.298	0	0	1.5821	-13.273
-1.8441	12.26	1.6546	-13.319	0	0	0	0
-1.7635	12.342	1.712	-13.349	0	0	0	0
-1.6746	12.409	1.7711	-13.391	0	0	0	0
-1.579	12.452	1.8311	-13.446	0	0	0	0
-1.4786	12.467	1.8911	-13.51	0	0	0	0
-1.3762	12.457	1.9496	-13.579	0	0	0	0
-1.2751	12.43	2.0042	-13.646	0	0	0	0
-1.1794	12.391	2.052	-13.705	0	0	0	0
-1.0925	12.346	2.0914	-13.751	0	0	0	0
-1.0173	12.304	2.122	-13.784	0	0	0	0
-0.95423	12.273	2.1451	-13.804	0	0	0	0
-0.90036	12.255	2.1627	-13.816	0	0	0	0
-0.85021	12.254	2.1763	-13.826	0	0	0	0
-0.79731	12.267	2.186	-13.837	0	0	0	0
-0.73576	12.286	2.1899	-13.852	0	0	0	0
-0.66191	12.304	2.185	-13.874	0	0	0	0
-0.57563	12.31	2.1674	-13.902	0	0	0	0
-0.47977	12.302	2.1337	-13.938	0	0	0	0
-0.37859	12.284	2.0824	-13.978	0	0	0	0
-0.27636	12.265	2.0146	-14.02	0	0	0	0
-0.17692	12.256	1.9349	-14.06	0	0	0	0
-0.083532	12.262	1.8496	-14.094	0	0	0	0
0.001374	12.287	1.764	-14.117	0	0	0	0
0.076201	12.326	1.6802	-14.133	0	0	0	0
0.13996	12.366	1.5968	-14.141	0	0	0	0
0.19228	12.391	1.5111	-14.144	0	0	0	0
0.23344	12.396	1.4207	-14.141	0	0	0	0
0.26457	12.386	1.3252	-14.13	0.28686	12.302	0	0
0.28816	12.372	1.2263	-14.109	0	0	0	0
0.30778	12.361	1.1274	-14.082	0	0	0	0
0.32694	12.36	1.0321	-14.053	0	0	0	0
0.34784	12.369	0.94245	-14.026	0	0	0	0
0.37065	12.387	0.85947	-14	0	0	0	0
0.39376	12.411	0.78259	-13.975	0	0	0	0
0.41484	12.434	0.71033	-13.95	0	0	0	0
0.43178	12.453	0.64117	-13.924	0	0	0	0
0.44312	12.467	0.57429	-13.897	0	0	0	0
0.44851	12.475	0.5096	-13.871	0	0	0	0
0.44878	12.478	0.44736	-13.846	0	0	0	0
0.44534	12.479	0.38797	-13.82	0	0	0	0
0.4392	12.477	0.33202	-13.794	0	0	0	0
0.43034	12.475	0.28013	-13.768	0	0	0	0
0.41779	12.472	0.23269	-13.742	0	0	0	0
0.40024	12.468	0.18981	-13.717	0	0	0	0
0.3771	12.463	0.15149	-13.696	0	0	0.42591	12.446
0.34954	12.458	0.11749	-13.678	0	0	0	0
0.32064	12.453	0.086991	-13.665	0	0	0	0
0.29411	12.448	0.058497	-13.658	0	0	0	0
0.27273	12.445	0.030527	-13.659	0	0	0	0
0.2575	12.442	0.002526	-13.665	0	0	0	0
0.24786	12.441	-0.025115	-13.673	0	0	0	0
0.24237	12.44	-0.05159	-13.678	0	0	0	0
0.23941	12.439	-0.076118	-13.677	0	0	0	0
0.23772	12.439	-0.098206	-13.665	0	0	0	0
0.23658	12.439	-0.11736	-13.639	0	0	0	0
0.23559	12.438	-0.13229	-13.591	0	0	0	0
0.23431	12.438	-0.14087	-13.521	0	0	0	0
0.23199	12.438	-0.14107	-13.433	0	0	0	0
0.22758	12.437	-0.13178	-13.336	0	0	0	0
0.22001	12.436	-0.11323	-13.241	0	0	0	0
0.20852	12.435	-0.086986	-13.151	0	0	0	0
0.19308	12.434	-0.055171	-13.062	0	0	0	0
0.17422	12.432	-0.019204	-12.967	0	0	0	0
0.15268	12.43	0.020558	-12.862	0	0	0	0
0.12954	12.426	0.06437	-12.742	0	0	0	0
0.10643	12.421	0.1125	-12.608	0	0	0	0
0.085023	12.413	0.16464	-12.457	0	0	0	0
0.06652	12.401	0.21952	-12.293	0	0	0	0
0.051663	12.384	0.27495	-12.118	0	0	0	0
0.040935	12.36	0.32862	-11.939	0	0	0	0
0.034859	12.332	0.37893	-11.762	0	0	0	0
0.034017	12.3	0.42533	-11.593	0	0	0	0
0.038548	12.266	0.46816	-11.436	0	0	0	0
0.04776	12.229	0.50853	-11.294	0	0	0	0
0.060392	12.186	0.54798	-11.162	0	0	0	0
0.075136	12.132	0.58825	-11.034	0	0	0	0
0.09088	12.062	0.63133	-10.904	0	0	0	0
0.10673	11.97	0.67929	-10.763	0	0	0	0
0.12208	11.861	0.73364	-10.605	0	0	0	0
0.13652	11.743	0.79485	-10.425	0	0	0	0
0.14966	11.634	0.86184	-10.223	0	0	0	0
0.16106	11.546	0.93166	-10.006	0	0	0	0
0.17024	11.484	0.9999	-9.7843	0	0	0	0
0.17691	11.447	1.0625	-9.5669	0	0	0	0
0.18112	11.429	1.1176	-9.3598	0	0	0	0
0.18317	11.423	1.1659	-9.1655	0	0	0	0
0.18335	11.423	1.2097	-8.9814	0	0	0	0
0.18175	11.425	1.2522	-8.8005	0	0	0	0
0.17825	11.429	1.2957	-8.6144	0	0	0	0
0.17269	11.433	1.341	-8.4181	0	0	0	0
0.16507	11.439	1.3871	-8.2117	0	0	0	0
0.15599	11.45	1.4321	-7.9969	0	0	0	0
0.14664	11.469	1.474	-7.7758	0	0	0	0
0.13834	11.499	1.5113	-7.5498	0	0	0	0
0.13183	11.54	1.5437	-7.319	0	0	0	0
0.12711	11.587	1.5719	-7.0841	1.5705	-7.0469	0	0
0.12367	11.635	1.5974	-6.8472	0	0	0	0
0.12078	11.679	1.622	-6.6116	0	0	0	0
0.1176	11.717	1.647	-6.3809	0	0	1.625	-6.3671
0.11349	11.747	1.6736	-6.1609	0	0	0	0
0.10816	11.767	1.7015	-5.9576	0	0	0	0
0.10156	11.77	1.7302	-5.7738	0	0	0	0
0.093697	11.758	1.7587	-5.6075	0	0	0	0
0.084623	11.738	1.7862	-5.4516	0	0	0	0
0.074775	11.716	1.8124	-5.2976	0	0	0	0
0.065281	11.7	1.8363	-5.141	0	0	0	0
0.058383	11.69	1.8572	-4.9833	0	0	0	0
0.057846	11.686	1.8741	-4.8308	0	0	0	0
0.068496	11.685	1.8869	-4.6908	0	0	0	0
0.09437	11.686	1.8964	-4.5675	0	0	0	0
0.13619	11.681	1.904	-4.4596	0	0	0	0
0.18977	11.667	1.911	-4.3619	0	0	0	0
0.24705	11.642	1.9182	-4.2709	0	0	0	0
0.29966	11.611	1.9256	-4.1875	0	0	0	0
0.34271	11.581	1.9324	-4.1151	0	0	0	0
0.37584	11.553	1.9383	-4.0557	0	0	0	0
0.40217	11.532	1.9432	-4.0077	0	0	0	0
0.42709	11.519	1.9475	-3.9671	0	0	0	0
0.45778	11.515	1.9515	-3.9292	0	0	0	0
0.50259	11.522	1.9553	-3.891	0	0	0	0
0.56904	11.537	1.9594	-3.8508	0	0	0	0
0.66085	11.557	1.9638	-3.8087	0	0	0	0
0.77589	11.578	1.9687	-3.7668	0	0	0	0
0.90697	11.599	1.9737	-3.7288	0	0	0	0
1.0457	11.624	1.978	-3.698	0	0	0	0
1.1864	11.653	1.9804	-3.6758	0	0	0	0
1.3272	11.689	1.9794	-3.661	0	0	0	0
1.469	11.731	1.9732	-3.6511	0	0	0	0
1.6143	11.782	1.9597	-3.644	0	0	0	0
1.7645	11.84	1.9371	-3.6384	0	0	0	0
1.9191	11.893	1.9048	-3.6346	0	0	0	0
2.076	11.927	1.8641	-3.6348	0	0	0	0
2.2335	11.934	1.8175	-3.6427	0	0	0	0
2.3907	11.917	1.7683	-3.6619	0	0	0	0
2.5473	11.881	1.7198	-3.695	0	0	0	0
2.7025	11.832	1.6747	-3.7433	0	0	0	0
2.855	11.771	1.6345	-3.8069	0	0	0	0
3.0042	11.696	1.6002	-3.8837	0	0	0	0
3.1503	11.605	1.572	-3.9701	0	0	0	0
3.293	11.499	1.5487	-4.0635	0	0	0	0
3.4308	11.382	1.5273	-4.1629	0	0	0	0
3.5614	11.262	1.503	-4.2673	0	0	0	0
3.6833	11.15	1.4714	-4.3737	0	0	0	0
3.7948	11.055	1.4284	-4.4806	0	0	0	0
3.8929	10.984	1.3702	-4.5903	0	0	0	0
3.973	10.937	1.2932	-4.7072	0	0	0	0
4.0304	10.913	1.1952	-4.8333	0	0	0	0
