## Supplementary material for "How to control unpredictable others in court-net sports": International match data: n8_2_3.txt

1.6327	12.155	-3.8411	-6.6197	0	0	1.6193	12.157
1.6248	12.223	-3.8556	-6.6212	0	0	0	0
1.6215	12.273	-3.8622	-6.6207	0	0	0	0
1.6208	12.305	-3.8637	-6.6179	0	0	0	0
1.6208	12.322	-3.8624	-6.6127	0	0	0	0
1.6197	12.327	-3.8598	-6.6053	0	0	0	0
1.6163	12.321	-3.8568	-6.5964	0	0	0	0
1.6099	12.307	-3.8537	-6.5877	0	0	0	0
1.6003	12.282	-3.8507	-6.5815	0	0	0	0
1.5887	12.247	-3.8475	-6.5798	0	0	0	0
1.5766	12.202	-3.8439	-6.5838	0	0	0	0
1.565	12.153	-3.8398	-6.5935	0	0	0	0
1.5536	12.105	-3.8357	-6.6069	0	0	0	0
1.5416	12.061	-3.8321	-6.6198	0	0	0	0
1.5287	12.02	-3.8294	-6.628	0	0	0	0
1.5148	11.981	-3.8276	-6.6293	0	0	0	0
1.5004	11.942	-3.8263	-6.6243	0	0	0	0
1.4861	11.905	-3.8246	-6.6152	0	0	0	0
1.4725	11.869	-3.8212	-6.605	0	0	0	0
1.46	11.837	-3.8148	-6.5969	0	0	0	0
1.4491	11.81	-3.8044	-6.5938	0	0	0	0
1.4404	11.79	-3.7894	-6.5984	0	0	0	0
1.434	11.774	-3.7702	-6.6135	0	0	0	0
1.4288	11.761	-3.7477	-6.6413	0	0	0	0
1.4231	11.748	-3.7237	-6.6808	0	0	0	0
1.4153	11.736	-3.7003	-6.7277	0	0	0	0
1.404	11.726	-3.6795	-6.7762	0	0	0	0
1.389	11.723	-3.6625	-6.8232	0	0	0	0
1.3713	11.734	-3.6492	-6.8683	0	0	0	0
1.3529	11.76	-3.6389	-6.9128	0	0	0	0
1.3355	11.8	-3.6305	-6.9578	0	0	0	0
1.3197	11.848	-3.6235	-7.0038	0	0	0	0
1.3046	11.897	-3.6173	-7.0492	0	0	0	0
1.2888	11.943	-3.612	-7.0919	0	0	0	0
1.2706	11.984	-3.6077	-7.1304	0	0	0	0
1.2488	12.021	-3.6043	-7.1647	0	0	0	0
1.2237	12.053	-3.6014	-7.1943	0	0	0	0
1.1968	12.084	-3.5988	-7.2179	-3.5805	-7.2394	0	0
1.1696	12.117	-3.5958	-7.2348	0	0	0	0
1.1436	12.157	-3.5914	-7.2457	0	0	0	0
1.1195	12.208	-3.5842	-7.2533	0	0	0	0
1.0984	12.269	-3.5736	-7.2617	0	0	0	0
1.0815	12.333	-3.5598	-7.2745	0	0	0	0
1.0697	12.394	-3.5439	-7.2943	0	0	0	0
1.0633	12.446	-3.5275	-7.3194	0	0	0	0
1.0619	12.491	-3.5118	-7.345	0	0	0	0
1.0646	12.529	-3.498	-7.3659	0	0	0	0
1.0704	12.561	-3.4867	-7.3788	0	0	0	0
1.0779	12.591	-3.4781	-7.383	0	0	0	0
1.0859	12.624	-3.472	-7.3812	0	0	0	0
1.0937	12.662	-3.4668	-7.3793	0	0	0	0
1.1012	12.706	-3.46	-7.3846	0	0	0	0
1.1086	12.75	-3.4495	-7.4028	0	0	0	0
1.1157	12.784	-3.4343	-7.436	0	0	0	0
1.122	12.798	-3.4149	-7.4819	0	0	-3.381	-7.5626
1.1266	12.787	-3.3925	-7.5359	0	0	0	0
1.1292	12.751	-3.3678	-7.595	0	0	0	0
1.1296	12.698	-3.3402	-7.6576	0	0	0	0
1.128	12.642	-3.3089	-7.7211	0	0	0	0
1.1248	12.598	-3.2737	-7.7815	0	0	0	0
1.1208	12.577	-3.2351	-7.8353	0	0	0	0
1.1172	12.58	-3.1947	-7.8824	0	0	0	0
1.1162	12.601	-3.154	-7.9266	0	0	0	0
1.121	12.629	-3.1127	-7.9741	0	0	0	0
1.1358	12.658	-3.0685	-8.0297	0	0	0	0
1.1652	12.684	-3.0184	-8.0957	0	0	0	0
1.2128	12.711	-2.9608	-8.1719	0	0	0	0
1.2798	12.745	-2.897	-8.2573	0	0	0	0
1.3638	12.788	-2.8304	-8.3513	0	0	0	0
1.4606	12.837	-2.7644	-8.4536	0	0	0	0
1.5648	12.886	-2.7013	-8.5623	0	0	0	0
1.6708	12.928	-2.642	-8.6733	0	0	0	0
1.7742	12.957	-2.586	-8.783	0	0	0	0
1.8729	12.973	-2.5321	-8.8895	0	0	0	0
1.9666	12.976	-2.4782	-8.9925	0	0	0	0
2.0558	12.975	-2.4222	-9.093	0	0	0	0
2.1416	12.978	-2.3621	-9.1927	0	0	0	0
2.2262	12.992	-2.2975	-9.2943	0	0	0	0
2.3129	13.023	-2.2289	-9.4004	2.261	12.756	0	0
2.4052	13.071	-2.1578	-9.5132	0	0	0	0
2.5045	13.13	-2.0865	-9.6353	0	0	0	0
2.6084	13.188	-2.0177	-9.7675	0	0	0	0
2.7118	13.234	-1.9539	-9.9062	0	0	0	0
2.8079	13.258	-1.8969	-10.043	0	0	0	0
2.8906	13.262	-1.8478	-10.171	0	0	0	0
2.9559	13.246	-1.8067	-10.287	0	0	0	0
3.003	13.219	-1.7731	-10.391	0	0	0	0
3.0347	13.184	-1.7453	-10.485	0	0	0	0
3.0548	13.149	-1.7217	-10.572	0	0	0	0
3.0672	13.117	-1.7004	-10.654	0	0	0	0
3.0759	13.092	-1.6795	-10.735	0	0	0	0
3.0847	13.075	-1.6576	-10.82	0	0	0	0
3.0972	13.064	-1.6345	-10.913	0	0	3.0649	13.009
3.1168	13.054	-1.6111	-11.018	0	0	0	0
3.1457	13.045	-1.5887	-11.135	0	0	0	0
3.1853	13.038	-1.568	-11.265	0	0	0	0
3.2352	13.037	-1.549	-11.404	0	0	0	0
3.2922	13.049	-1.53	-11.544	0	0	0	0
3.3511	13.073	-1.5084	-11.677	0	0	0	0
3.4066	13.106	-1.4815	-11.797	0	0	0	0
3.4549	13.144	-1.4482	-11.899	0	0	0	0
3.4944	13.183	-1.4098	-11.98	0	0	0	0
3.5243	13.218	-1.3689	-12.04	0	0	0	0
3.5453	13.244	-1.3292	-12.081	0	0	0	0
3.5591	13.262	-1.2948	-12.108	0	0	0	0
3.5681	13.274	-1.2696	-12.127	0	0	0	0
3.5739	13.286	-1.2574	-12.14	0	0	0	0
3.5769	13.299	-1.2611	-12.153	0	0	0	0
3.5759	13.316	-1.2819	-12.166	0	0	0	0
3.5677	13.333	-1.3189	-12.184	0	0	0	0
3.5482	13.349	-1.3683	-12.206	0	0	0	0
3.5148	13.362	-1.4258	-12.235	0	0	0	0
3.4671	13.373	-1.4871	-12.268	0	0	0	0
3.4077	13.383	-1.5501	-12.304	0	0	0	0
3.3404	13.391	-1.615	-12.335	0	0	0	0
3.2692	13.399	-1.6839	-12.36	0	0	0	0
3.1976	13.406	-1.7602	-12.376	0	0	0	0
3.1291	13.416	-1.8474	-12.391	0	0	0	0
3.067	13.429	-1.947	-12.411	0	0	0	0
3.0134	13.445	-2.0574	-12.444	0	0	0	0
2.9687	13.461	-2.1748	-12.491	0	0	0	0
2.9319	13.472	-2.2951	-12.548	0	0	0	0
2.9013	13.473	-2.4159	-12.606	0	0	0	0
2.8747	13.464	-2.5385	-12.66	0	0	0	0
2.8497	13.448	-2.6661	-12.712	0	0	0	0
2.8236	13.433	-2.8015	-12.764	0	0	0	0
2.794	13.423	-2.9451	-12.819	0	0	0	0
2.7594	13.421	-3.0947	-12.877	0	0	0	0
2.7186	13.426	-3.2478	-12.938	0	0	0	0
2.6714	13.434	-3.401	-13	0	0	0	0
2.6173	13.436	-3.5511	-13.062	-2.0542	-7.5661	0	0
2.5563	13.422	-3.6943	-13.122	0	0	0	0
2.4888	13.384	-3.8282	-13.178	0	0	0	0
2.4159	13.316	-3.9513	-13.228	0	0	-2.2236	-7.4618
2.3398	13.221	-4.0627	-13.271	0	0	0	0
2.2635	13.104	-4.1618	-13.307	0	0	0	0
2.1903	12.977	-4.2497	-13.339	0	0	0	0
2.1235	12.847	-4.3284	-13.369	0	0	0	0
2.0651	12.724	-4.4012	-13.398	0	0	0	0
2.0158	12.615	-4.4716	-13.425	0	0	0	0
1.9753	12.522	-4.542	-13.451	0	0	0	0
1.9425	12.447	-4.6134	-13.475	0	0	0	0
1.9152	12.386	-4.6854	-13.498	0	0	0	0
1.8909	12.334	-4.7574	-13.523	0	0	0	0
1.8674	12.281	-4.8281	-13.552	0	0	0	0
1.8439	12.22	-4.8961	-13.583	0	0	0	0
1.8199	12.146	-4.9597	-13.617	0	0	0	0
1.7949	12.061	-5.0172	-13.651	0	0	0	0
1.7675	11.965	-5.0676	-13.683	0	0	0	0
1.7368	11.865	-5.1116	-13.713	0	0	0	0
1.7028	11.764	-5.1504	-13.741	0	0	0	0
1.6664	11.663	-5.185	-13.768	0	0	0	0
1.6293	11.562	-5.215	-13.792	0	0	0	0
1.5938	11.458	-5.239	-13.809	0	0	0	0
1.5614	11.35	-5.2547	-13.814	0	0	0	0
1.5331	11.239	-5.2593	-13.801	0	0	0	0
1.509	11.13	-5.2494	-13.769	0	0	0	0
1.489	11.03	-5.2218	-13.717	0	0	0	0
1.472	10.949	-5.1746	-13.656	0	0	0	0
1.4564	10.893	-5.1085	-13.594	0	0	0	0
1.4411	10.864	-5.0263	-13.541	0	0	0	0
1.4258	10.857	-4.9322	-13.502	0	0	0	0
1.4115	10.859	-4.8297	-13.477	0	0	0	0
1.3998	10.851	-4.7206	-13.466	0	0	0	0
1.3913	10.817	-4.6051	-13.465	0	0	0	0
1.3846	10.746	-4.4834	-13.469	0	0	0	0
1.377	10.636	-4.3569	-13.475	0	0	0	0
1.3653	10.495	-4.2281	-13.48	0	0	0	0
1.3471	10.335	-4.1004	-13.48	0	0	0	0
1.3216	10.171	-3.9761	-13.476	0	0	0	0
1.29	10.015	-3.8555	-13.467	0	0	0	0
1.2544	9.8754	-3.7366	-13.455	0	0	0	0
1.2167	9.7495	-3.6154	-13.441	0	0	0	0
1.1788	9.6301	-3.4872	-13.425	0	0	0	0
1.142	9.5089	-3.3485	-13.408	0	0	0	0
1.1069	9.3807	-3.1971	-13.387	0	0	0	0
1.0728	9.2454	-3.0328	-13.364	0.19063	1.6393	0	0
1.0382	9.1061	-2.8584	-13.342	0	0	0	0
1.0023	8.9679	-2.6803	-13.325	0	0	0	0
0.96578	8.8392	-2.5066	-13.314	0	0	0	0
0.93097	8.7288	-2.3457	-13.308	0	0	0	0
0.9	8.64	-2.2046	-13.303	0	0	0	0
0.87396	8.5697	-2.0873	-13.298	0	0	0	0
0.85347	8.5129	-1.9946	-13.292	0	0	0	0
0.83945	8.4656	-1.9244	-13.285	0	0	0	0
0.8332	8.4266	-1.8721	-13.277	0	0	0	0
0.83549	8.3967	-1.8317	-13.27	0	0	0	0
0.84585	8.3754	-1.7966	-13.261	0	0	0	0
0.86249	8.3557	-1.7613	-13.252	0	0	0	0
0.88277	8.328	-1.7219	-13.242	0	0	0	0
0.90389	8.2895	-1.6767	-13.231	0	0	0	0
0.92357	8.2458	-1.6262	-13.223	0	0	0	0
0.94032	8.2045	-1.5726	-13.218	0	0	0.16511	1.4641
0.95298	8.1707	-1.5186	-13.216	0	0	0	0
0.96023	8.1435	-1.4662	-13.217	0	0	0	0
0.96066	8.1163	-1.4164	-13.221	0	0	0	0
0.95284	8.0815	-1.3694	-13.228	0	0	0	0
0.93551	8.0355	-1.325	-13.238	0	0	0	0
0.90818	7.9794	-1.2841	-13.249	0	0	0	0
0.87173	7.9157	-1.2483	-13.261	0	0	0	0
0.82805	7.8461	-1.2175	-13.272	0	0	0	0
0.77901	7.7718	-1.1884	-13.278	0	0	0	0
0.72632	7.6958	-1.1543	-13.278	0	0	0	0
0.67255	7.6246	-1.1068	-13.272	0	0	0	0
0.62154	7.5665	-1.0388	-13.257	0	0	0	0
0.57725	7.5274	-0.94689	-13.236	0	0	0	0
0.54194	7.5076	-0.83244	-13.21	0	0	0	0
0.51577	7.501	-0.70033	-13.181	0	0	0	0
0.49776	7.4969	-0.55707	-13.149	0	0	0	0
0.48672	7.4846	-0.40969	-13.119	0	0	0	0
0.48124	7.4553	-0.26454	-13.094	0	0	0	0
0.47971	7.4038	-0.12573	-13.077	0	0	0	0
0.48055	7.3315	0.00547	-13.067	0	0	0	0
0.48242	7.2475	0.12999	-13.06	0	0	0	0
0.48438	7.1666	0.25028	-13.053	0	0	0	0
0.48591	7.1006	0.36959	-13.042	0	0	0	0
0.48704	7.0541	0.49072	-13.029	0	0	0	0
0.48823	7.0251	0.61468	-13.014	0	0	0	0
0.49029	7.0086	0.74008	-13.002	0	0	0	0
0.49424	6.9987	0.86384	-12.994	0	0	0	0
0.50113	6.9905	0.98218	-12.996	0	0	0	0
0.51167	6.9809	1.0914	-13.009	0	0	0	0
0.52577	6.9694	1.1881	-13.035	0	0	0	0
0.54214	6.9577	1.2691	-13.069	0	0	0	0
