## Supplementary material for "How to control unpredictable others in court-net sports": International match data: n8_3_1.txt

0.86942	-12.078	-3.1913	12.295	0	0	0.86859	-12.067
0.89326	-12.066	-3.1934	12.276	0	0	0	0
0.92227	-12.055	-3.1946	12.254	0	0	0	0
0.95634	-12.042	-3.1946	12.226	0	0	0	0
0.99434	-12.026	-3.1928	12.194	0	0	0	0
1.0351	-12.007	-3.1889	12.161	0	0	0	0
1.078	-11.982	-3.1837	12.131	0	0	0	0
1.1223	-11.954	-3.1789	12.108	0	0	0	0
1.1662	-11.924	-3.1763	12.096	0	0	0	0
1.2064	-11.898	-3.1774	12.095	0	0	0	0
1.2389	-11.878	-3.1829	12.103	0	0	0	0
1.2602	-11.864	-3.192	12.117	0	0	0	0
1.2676	-11.853	-3.202	12.135	0	0	0	0
1.2593	-11.846	-3.2063	12.159	0	0	0	0
1.2354	-11.849	-3.1964	12.189	0	0	0	0
1.1985	-11.865	-3.1646	12.223	-0.5792	2.1673	0	0
1.1528	-11.898	-3.1071	12.255	0	0	0	0
1.1037	-11.947	-3.0253	12.278	0	0	0	0
1.0551	-12.008	-2.9257	12.292	0	0	0	0
1.0097	-12.077	-2.8169	12.299	0	0	0	0
0.96905	-12.147	-2.7071	12.303	0	0	0	0
0.93378	-12.213	-2.6019	12.306	0	0	0	0
0.90366	-12.271	-2.505	12.307	0	0	0	0
0.87775	-12.32	-2.419	12.303	0	0	0	0
0.85435	-12.361	-2.3449	12.291	0	0	0	0
0.83103	-12.395	-2.2818	12.271	0	0	0	0
0.80513	-12.423	-2.2284	12.247	0	0	0	0
0.77463	-12.447	-2.1835	12.224	0	0	0	0
0.73923	-12.47	-2.1465	12.206	0	0	0	0
0.70064	-12.493	-2.1151	12.198	0	0	0	0
0.66156	-12.517	-2.0864	12.203	0	0	-1.09	3.4912
0.62378	-12.542	-2.057	12.223	0	0	0	0
0.5875	-12.571	-2.0241	12.257	0	0	0	0
0.55217	-12.604	-1.9861	12.302	0	0	0	0
0.51766	-12.641	-1.9424	12.356	0	0	0	0
0.48478	-12.678	-1.8943	12.416	0	0	0	0
0.45488	-12.712	-1.8446	12.482	0	0	0	0
0.42859	-12.741	-1.797	12.554	0	0	0	0
0.40496	-12.76	-1.7541	12.631	0	0	0	0
0.38158	-12.769	-1.7172	12.709	0	0	0	0
0.3548	-12.768	-1.6858	12.778	0	0	0	0
0.31956	-12.759	-1.6578	12.83	0	0	0	0
0.27003	-12.742	-1.6309	12.86	0	0	0	0
0.20138	-12.719	-1.6025	12.871	0	0	0	0
0.11165	-12.689	-1.5701	12.872	0	0	0	0
0.00259	-12.651	-1.5306	12.868	0	0	0	0
-0.12045	-12.608	-1.4807	12.865	0	0	0	0
-0.2498	-12.558	-1.4183	12.867	0	0	0	0
-0.37783	-12.502	-1.3432	12.872	0	0	0	0
-0.49914	-12.441	-1.2576	12.878	0	0	0	0
-0.61155	-12.377	-1.1655	12.882	0	0	0	0
-0.71555	-12.308	-1.0713	12.879	0	0	0	0
-0.81291	-12.23	-0.97908	12.865	0	0	0	0
-0.90513	-12.139	-0.89096	12.835	0	0	0	0
-0.99283	-12.034	-0.80817	12.788	0	0	0	0
-1.0758	-11.92	-0.73136	12.724	0	0	0	0
-1.153	-11.804	-0.66095	12.654	0	0	0	0
-1.2223	-11.697	-0.59701	12.594	0	0	0	0
-1.2818	-11.607	-0.53918	12.556	0	0	0	0
-1.3311	-11.537	-0.48612	12.545	0	0	0	0
-1.3718	-11.485	-0.43535	12.556	0	0	0	0
-1.4073	-11.446	-0.38412	12.579	0	0	0	0
-1.4415	-11.413	-0.33076	12.605	0	0	0	0
-1.478	-11.377	-0.27504	12.63	0	0	0	0
-1.5197	-11.334	-0.21763	12.652	0	0	0	0
-1.5687	-11.281	-0.15957	12.669	0	0	0	0
-1.6251	-11.214	-0.10201	12.682	0	0	0	0
-1.6873	-11.136	-0.045822	12.693	0	0	0	0
-1.752	-11.048	0.008223	12.7	0	0	0	0
-1.8151	-10.958	0.05875	12.707	0	0	0	0
-1.8731	-10.87	0.10357	12.711	0	0	0	0
-1.9235	-10.792	0.14066	12.715	0	0	0	0
-1.9649	-10.728	0.16944	12.718	0	0	0	0
-1.9968	-10.681	0.19098	12.723	0	0	0	0
-2.0194	-10.649	0.2073	12.732	-1.2022	-3.9967	0	0
-2.034	-10.629	0.22062	12.748	0	0	0	0
-2.0423	-10.616	0.23285	12.772	0	0	0	0
-2.0462	-10.608	0.24502	12.807	0	0	0	0
-2.0474	-10.604	0.25686	12.849	0	0	0	0
-2.0471	-10.603	0.26712	12.895	0	0	0	0
-2.0459	-10.604	0.27428	12.941	0	0	0	0
-2.0441	-10.608	0.27705	12.991	0	0	0	0
-2.0411	-10.613	0.27433	13.048	0	0	-2.0314	-10.608
-2.0365	-10.621	0.26505	13.119	0	0	0	0
-2.0294	-10.633	0.2485	13.205	0	0	0	0
-2.0192	-10.648	0.22493	13.299	0	0	0	0
-2.0064	-10.666	0.19602	13.385	0	0	0	0
-1.9927	-10.685	0.16431	13.448	0	0	0	0
-1.9805	-10.701	0.13185	13.481	0	0	0	0
-1.9722	-10.712	0.09999	13.488	0	0	0	0
-1.9691	-10.719	0.070835	13.478	0	0	0	0
-1.9715	-10.721	0.04884	13.461	0	0	0	0
-1.9783	-10.723	0.040266	13.446	0	0	0	0
-1.9875	-10.728	0.050937	13.437	0	0	0	0
-1.9963	-10.737	0.084739	13.431	0	0	0	0
-2.0017	-10.752	0.143	13.43	0	0	0	0
-2.0014	-10.773	0.22368	13.433	0	0	0	0
-1.9944	-10.802	0.32097	13.445	0	0	0	0
-1.9815	-10.838	0.42639	13.467	0	0	0	0
-1.9642	-10.883	0.53163	13.497	0	0	0	0
-1.9447	-10.939	0.6314	13.529	0	0	0	0
-1.9247	-11.007	0.72419	13.556	0	0	0	0
-1.9056	-11.088	0.81082	13.578	0	0	0	0
-1.8876	-11.182	0.89299	13.598	0	0	0	0
-1.8702	-11.281	0.97362	13.625	0	0	0	0
-1.8525	-11.382	1.0576	13.667	1.0009	13.496	0	0
-1.8335	-11.477	1.1508	13.729	0	0	0	0
-1.8129	-11.565	1.2569	13.803	0	0	0	0
-1.7907	-11.647	1.3755	13.88	0	0	0	0
-1.7674	-11.724	1.502	13.945	0	0	0	0
-1.744	-11.8	1.6292	13.988	0	0	0	0
-1.7215	-11.875	1.7508	14.006	0	0	0	0
-1.7007	-11.947	1.8627	14.005	0	0	0	0
-1.6819	-12.016	1.9629	13.993	0	0	0	0
-1.665	-12.079	2.051	13.978	0	0	0	0
-1.6491	-12.134	2.1279	13.962	0	0	0	0
-1.6335	-12.18	2.1946	13.948	0	0	0	0
-1.618	-12.215	2.2521	13.936	0	0	0	0
-1.6021	-12.242	2.3018	13.929	0	0	0	0
-1.5857	-12.266	2.3461	13.936	0	0	0	0
-1.5685	-12.295	2.389	13.962	0	0	2.376	13.714
-1.5509	-12.33	2.4345	14.012	0	0	0	0
-1.5341	-12.374	2.4867	14.081	0	0	0	0
-1.5194	-12.426	2.548	14.162	0	0	0	0
-1.5073	-12.482	2.6169	14.248	0	0	0	0
-1.4977	-12.538	2.6885	14.333	0	0	0	0
-1.4901	-12.589	2.7569	14.408	0	0	0	0
-1.4842	-12.628	2.8184	14.461	0	0	0	0
-1.4796	-12.653	2.8731	14.486	0	0	0	0
-1.476	-12.661	2.923	14.48	0	0	0	0
-1.4728	-12.656	2.9709	14.453	0	0	0	0
-1.4695	-12.64	3.0187	14.418	0	0	0	0
-1.4661	-12.618	3.0669	14.391	0	0	0	0
-1.4635	-12.595	3.1145	14.382	0	0	0	0
-1.4633	-12.576	3.159	14.392	0	0	0	0
-1.4675	-12.567	3.197	14.418	0	0	0	0
-1.4768	-12.57	3.2252	14.452	0	0	0	0
-1.491	-12.587	3.2415	14.487	0	0	0	0
-1.5093	-12.617	3.2458	14.515	0	0	0	0
-1.5312	-12.657	3.2386	14.526	0	0	0	0
-1.5567	-12.702	3.22	14.517	0	0	0	0
-1.5855	-12.747	3.1894	14.491	0	0	0	0
-1.6162	-12.786	3.146	14.452	0	0	0	0
-1.6473	-12.818	3.0898	14.41	0	0	0	0
-1.6785	-12.841	3.0224	14.375	-1.6938	-12.838	0	0
-1.7114	-12.858	2.9455	14.351	0	0	0	0
-1.7485	-12.872	2.8611	14.338	0	0	0	0
-1.7911	-12.887	2.7713	14.333	0	0	0	0
-1.838	-12.905	2.6788	14.334	0	0	0	0
-1.8864	-12.924	2.5857	14.339	0	0	0	0
-1.9328	-12.943	2.4935	14.346	0	0	0	0
-1.9747	-12.959	2.4023	14.349	0	0	0	0
-2.0105	-12.971	2.3127	14.343	0	0	0	0
-2.0394	-12.978	2.2256	14.326	0	0	0	0
-2.0612	-12.98	2.1424	14.299	0	0	0	0
-2.0771	-12.978	2.0633	14.265	0	0	0	0
-2.0893	-12.97	1.9877	14.234	0	0	0	0
-2.0997	-12.958	1.9144	14.212	0	0	0	0
-2.1098	-12.942	1.8426	14.205	0	0	0	0
-2.1197	-12.925	1.771	14.215	0	0	0	0
-2.1296	-12.906	1.6981	14.245	0	0	0	0
-2.1394	-12.888	1.6225	14.29	0	0	0	0
-2.1494	-12.872	1.5437	14.341	0	0	-2.132	-12.858
-2.16	-12.86	1.4626	14.386	0	0	0	0
-2.1709	-12.853	1.3807	14.413	0	0	0	0
-2.1806	-12.849	1.3004	14.417	0	0	0	0
-2.1874	-12.848	1.2245	14.402	0	0	0	0
-2.1902	-12.845	1.1563	14.377	0	0	0	0
-2.1897	-12.839	1.0986	14.351	0	0	0	0
-2.1881	-12.829	1.0535	14.331	0	0	0	0
-2.1871	-12.818	1.0209	14.318	0	0	0	0
-2.1876	-12.809	1.0002	14.31	0	0	0	0
-2.1888	-12.803	0.99095	14.307	0	0	0	0
-2.1891	-12.801	0.99381	14.308	0	0	0	0
-2.1861	-12.803	1.0094	14.311	0	0	0	0
-2.1778	-12.811	1.0374	14.314	0	0	0	0
-2.1624	-12.825	1.0755	14.315	0	0	0	0
-2.1393	-12.845	1.119	14.314	0	0	0	0
-2.1088	-12.87	1.1618	14.307	0	0	0	0
-2.073	-12.902	1.1996	14.299	0	0	0	0
-2.0352	-12.939	1.2307	14.296	0	0	0	0
-1.9994	-12.976	1.2568	14.302	0	0	0	0
-1.9691	-13.011	1.2819	14.318	0	0	0	0
-1.9463	-13.039	1.3116	14.343	0	0	0	0
-1.9316	-13.059	1.3524	14.372	0	0	0	0
-1.9246	-13.073	1.4094	14.403	0	0	0	0
-1.9242	-13.08	1.4846	14.433	0	0	0	0
-1.9292	-13.081	1.5759	14.457	0	0	0	0
-1.9377	-13.077	1.6788	14.473	0	0	0	0
-1.9476	-13.068	1.7892	14.483	0	0	0	0
-1.9569	-13.058	1.905	14.491	0	0	0	0
-1.9639	-13.048	2.0256	14.5	0	0	0	0
-1.9678	-13.04	2.1502	14.51	0	0	0	0
