## Supplementary material for "How to control unpredictable others in court-net sports": International match data: n8_3_2.txt

-0.73274	-12.156	3.4863	12.025	0	0	-0.72599	-12.115
-0.7179	-12.133	3.4718	12.011	0	0	0	0
-0.6979	-12.117	3.4521	11.991	0	0	0	0
-0.67194	-12.107	3.4283	11.964	0	0	0	0
-0.64082	-12.103	3.4036	11.928	0	0	0	0
-0.60705	-12.102	3.3823	11.889	0	0	0	0
-0.57364	-12.099	3.3682	11.854	0	0	0	0
-0.54265	-12.091	3.3627	11.835	0	0	0	0
-0.51517	-12.076	3.3644	11.835	0	0	0	0
-0.49197	-12.054	3.3686	11.853	0	0	0	0
-0.47377	-12.028	3.3687	11.884	0	0	0	0
-0.46132	-12.004	3.3573	11.924	0	0	0	0
-0.45552	-11.984	3.3269	11.968	0	0	0	0
-0.45717	-11.97	3.2719	12.017	0	0	0	0
-0.4663	-11.961	3.1901	12.072	0	0	0	0
-0.48186	-11.957	3.0839	12.134	0	0	0	0
-0.50211	-11.956	2.9592	12.197	0	0	0	0
-0.52517	-11.955	2.8246	12.252	0	0	0	0
-0.54894	-11.957	2.6898	12.293	0	0	0	0
-0.57097	-11.964	2.5636	12.318	0	0	0	0
-0.58904	-11.978	2.4513	12.331	0	0	0	0
-0.60179	-11.999	2.3555	12.333	2.3599	12.294	0	0
-0.60882	-12.026	2.2775	12.332	0	0	0	0
-0.61035	-12.059	2.2176	12.331	0	0	0	0
-0.60697	-12.097	2.1751	12.335	0	0	0	0
-0.59956	-12.138	2.1471	12.346	0	0	0	0
-0.58926	-12.178	2.1294	12.363	0	0	0	0
-0.57722	-12.215	2.1175	12.386	0	0	0	0
-0.56412	-12.251	2.1066	12.415	0	0	0	0
-0.54993	-12.29	2.0926	12.451	0	0	0	0
-0.53452	-12.339	2.0724	12.498	0	0	0	0
-0.51841	-12.402	2.0445	12.553	0	0	2.0437	12.475
-0.50304	-12.478	2.0097	12.614	0	0	0	0
-0.48982	-12.562	1.9698	12.675	0	0	0	0
-0.4793	-12.645	1.927	12.73	0	0	0	0
-0.47095	-12.718	1.8831	12.772	0	0	0	0
-0.46353	-12.775	1.8393	12.792	0	0	0	0
-0.45592	-12.816	1.7967	12.786	0	0	0	0
-0.44764	-12.84	1.7563	12.754	0	0	0	0
-0.43948	-12.849	1.7187	12.703	0	0	0	0
-0.43387	-12.844	1.6846	12.638	0	0	0	0
-0.4349	-12.828	1.6544	12.568	0	0	0	0
-0.44759	-12.803	1.6288	12.5	0	0	0	0
-0.47674	-12.775	1.6068	12.443	0	0	0	0
-0.52585	-12.748	1.586	12.405	0	0	0	0
-0.59579	-12.729	1.5628	12.392	0	0	0	0
-0.6836	-12.721	1.5336	12.404	0	0	0	0
-0.78315	-12.728	1.495	12.436	0	0	0	0
-0.88746	-12.753	1.445	12.478	0	0	0	0
-0.99068	-12.793	1.3836	12.521	0	0	0	0
-1.0888	-12.845	1.3135	12.561	0	0	0	0
-1.1796	-12.903	1.2391	12.598	0	0	0	0
-1.2625	-12.959	1.1655	12.636	0	0	0	0
-1.3393	-13.007	1.0975	12.683	0	0	0	0
-1.4136	-13.044	1.0382	12.744	-1.4247	-13.048	0	0
-1.4904	-13.07	0.98862	12.82	0	0	0	0
-1.5742	-13.09	0.94834	12.907	0	0	0	0
-1.6667	-13.109	0.91662	13.002	0	0	0	0
-1.7664	-13.135	0.89256	13.098	0	0	0	0
-1.8686	-13.169	0.87503	13.187	0	0	0	0
-1.9681	-13.21	0.86264	13.26	0	0	0	0
-2.06	-13.248	0.85374	13.311	0	0	0	0
-2.1417	-13.276	0.84676	13.342	0	0	0	0
-2.2124	-13.292	0.8408	13.36	0	0	0	0
-2.2728	-13.297	0.83605	13.373	0	0	0	0
-2.3239	-13.292	0.83389	13.387	0	0	0	0
-2.3678	-13.282	0.83629	13.411	0	0	0	0
-2.4071	-13.268	0.84501	13.446	0	0	0	0
-2.4453	-13.253	0.86094	13.49	0	0	0	0
-2.4861	-13.239	0.88367	13.536	0	0	0	0
-2.5322	-13.228	0.91207	13.57	0	0	-2.5019	-13.21
-2.5843	-13.223	0.94517	13.581	0	0	0	0
-2.6417	-13.224	0.98213	13.562	0	0	0	0
-2.7019	-13.235	1.021	13.509	0	0	0	0
-2.7616	-13.256	1.0586	13.427	0	0	0	0
-2.818	-13.287	1.0915	13.327	0	0	0	0
-2.8694	-13.327	1.1178	13.225	0	0	0	0
-2.9151	-13.372	1.1376	13.136	0	0	0	0
-2.9557	-13.419	1.1526	13.068	0	0	0	0
-2.9933	-13.464	1.1664	13.025	0	0	0	0
-3.031	-13.508	1.1834	13.005	0	0	0	0
-3.0715	-13.552	1.2083	13.006	0	0	0	0
-3.1162	-13.593	1.2444	13.025	0	0	0	0
-3.1638	-13.633	1.2935	13.062	0	0	0	0
-3.2116	-13.67	1.3556	13.114	0	0	0	0
-3.2556	-13.706	1.4304	13.178	0	0	0	0
-3.2916	-13.738	1.5157	13.25	0	0	0	0
-3.3152	-13.764	1.6075	13.324	0	0	0	0
-3.3222	-13.784	1.7005	13.396	0	0	0	0
-3.3087	-13.799	1.7891	13.463	0	0	0	0
-3.2725	-13.81	1.8691	13.524	0	0	0	0
-3.2131	-13.817	1.9381	13.578	0	0	0	0
-3.133	-13.821	1.9956	13.623	0	0	0	0
-3.0369	-13.822	2.0412	13.652	0	0	0	0
-2.9303	-13.825	2.0757	13.663	0	0	0	0
-2.8176	-13.833	2.1012	13.653	0	0	0	0
-2.702	-13.849	2.1213	13.626	0	0	0	0
-2.5857	-13.873	2.1391	13.586	2.0989	13.507	0	0
-2.4708	-13.902	2.156	13.542	0	0	0	0
-2.3588	-13.929	2.1725	13.5	0	0	0	0
-2.2512	-13.949	2.1889	13.463	0	0	0	0
-2.1495	-13.961	2.2055	13.43	0	0	0	0
-2.0561	-13.965	2.2219	13.398	0	0	0	0
-1.9735	-13.962	2.2366	13.367	0	0	0	0
-1.9031	-13.957	2.2478	13.336	0	0	0	0
-1.8447	-13.949	2.2549	13.306	0	0	0	0
-1.796	-13.941	2.2581	13.276	0	0	0	0
-1.7523	-13.931	2.2589	13.248	0	0	0	0
-1.7091	-13.916	2.259	13.227	0	0	0	0
-1.6628	-13.897	2.2607	13.214	0	0	0	0
-1.6122	-13.874	2.2662	13.21	0	0	0	0
-1.5576	-13.851	2.278	13.215	0	0	0	0
-1.5002	-13.835	2.2978	13.229	0	0	0	0
-1.4416	-13.831	2.3255	13.247	0	0	0	0
-1.3841	-13.84	2.3586	13.267	0	0	0	0
-1.3304	-13.861	2.3914	13.281	0	0	2.3971	13.299
-1.2826	-13.89	2.4164	13.281	0	0	0	0
-1.2421	-13.923	2.4272	13.263	0	0	0	0
-1.2085	-13.954	2.4197	13.227	0	0	0	0
-1.1803	-13.981	2.3933	13.177	0	0	0	0
-1.1557	-14	2.3504	13.113	0	0	0	0
-1.1335	-14.011	2.2951	13.037	0	0	0	0
-1.1139	-14.016	2.2323	12.951	0	0	0	0
-1.0991	-14.014	2.1666	12.864	0	0	0	0
-1.0934	-14.008	2.1021	12.782	0	0	0	0
-1.1018	-13.998	2.042	12.707	0	0	0	0
-1.1295	-13.985	1.9892	12.642	0	0	0	0
-1.1795	-13.97	1.9453	12.593	0	0	0	0
-1.2508	-13.957	1.9098	12.564	0	0	0	0
-1.3382	-13.95	1.88	12.556	0	0	0	0
-1.4343	-13.948	1.852	12.565	0	0	0	0
-1.5321	-13.951	1.8215	12.586	0	0	0	0
-1.6269	-13.958	1.7846	12.617	0	0	0	0
-1.7172	-13.966	1.7388	12.654	0	0	0	0
-1.8035	-13.973	1.6841	12.697	0	0	0	0
-1.8875	-13.975	1.6218	12.741	0	0	0	0
-1.9718	-13.969	1.5536	12.78	0	0	0	0
-2.0598	-13.951	1.4807	12.81	0	0	0	0
-2.1559	-13.923	1.4062	12.829	-2.0885	-13.899	0	0
-2.2624	-13.887	1.3347	12.838	0	0	0	0
-2.3786	-13.848	1.2706	12.836	0	0	0	0
-2.501	-13.814	1.2166	12.822	0	0	0	0
-2.6243	-13.789	1.1734	12.797	0	0	0	0
-2.7436	-13.773	1.1408	12.765	0	0	0	0
-2.8563	-13.76	1.1177	12.731	0	0	0	0
-2.962	-13.747	1.1027	12.7	0	0	0	0
-3.0614	-13.73	1.0941	12.674	0	0	0	0
-3.1551	-13.708	1.09	12.654	0	0	0	0
-3.2423	-13.681	1.0885	12.638	0	0	0	0
-3.3213	-13.65	1.0885	12.621	0	0	0	0
-3.391	-13.616	1.0893	12.596	0	0	0	0
-3.4516	-13.581	1.0909	12.558	0	0	0	0
-3.5055	-13.544	1.094	12.506	0	0	0	0
-3.5568	-13.505	1.0997	12.442	0	0	-3.4973	-13.515
-3.6094	-13.466	1.1093	12.376	0	0	0	0
-3.6656	-13.429	1.1238	12.316	0	0	0	0
-3.7252	-13.4	1.1431	12.27	0	0	0	0
-3.7866	-13.384	1.166	12.238	0	0	0	0
-3.8478	-13.384	1.1902	12.214	0	0	0	0
-3.9066	-13.4	1.2123	12.193	0	0	0	0
-3.9614	-13.43	1.23	12.177	0	0	0	0
-4.011	-13.469	1.2422	12.166	0	0	0	0
-4.0555	-13.514	1.25	12.161	0	0	0	0
-4.0963	-13.559	1.2557	12.161	0	0	0	0
-4.1358	-13.601	1.262	12.165	0	0	0	0
-4.1766	-13.636	1.2717	12.17	0	0	0	0
-4.2202	-13.663	1.2871	12.173	0	0	0	0
-4.2662	-13.686	1.3089	12.17	0	0	0	0
-4.3115	-13.704	1.3365	12.159	0	0	0	0
-4.3512	-13.72	1.3678	12.142	0	0	0	0
-4.3796	-13.732	1.4005	12.126	0	0	0	0
-4.3925	-13.738	1.4328	12.116	0	0	0	0
-4.3876	-13.74	1.4643	12.113	0	0	0	0
-4.3649	-13.737	1.4951	12.112	0	0	0	0
-4.3264	-13.733	1.5261	12.111	1.5332	12.171	0	0
-4.2752	-13.734	1.5585	12.106	0	0	0	0
-4.215	-13.743	1.5935	12.099	0	0	0	0
-4.1494	-13.765	1.6324	12.094	0	0	0	0
-4.0812	-13.801	1.6756	12.09	0	0	0	0
-4.0118	-13.851	1.7224	12.091	0	0	0	0
-3.9411	-13.91	1.7711	12.096	0	0	0	0
-3.8689	-13.974	1.8196	12.109	0	0	0	0
-3.7955	-14.036	1.8657	12.127	0	0	0	0
-3.7208	-14.086	1.9071	12.148	0	0	0	0
-3.6432	-14.119	1.9422	12.162	0	0	0	0
-3.5602	-14.131	1.97	12.164	0	0	0	0
-3.4686	-14.125	1.9908	12.153	0	0	0	0
-3.3667	-14.105	2.0058	12.131	0	0	0	0
-3.2553	-14.08	2.0163	12.099	0	0	0	0
-3.1383	-14.055	2.0233	12.062	0	0	0	0
-3.0198	-14.035	2.0276	12.023	0	0	0	0
-2.9028	-14.019	2.0295	11.988	0	0	0	0
-2.7889	-14.005	2.0294	11.959	0	0	0	0
-2.6785	-13.987	2.0274	11.937	0	0	0	0
-2.5713	-13.958	2.0232	11.916	0	0	0	0
-2.466	-13.913	2.0162	11.891	0	0	0	0
-2.3615	-13.852	2.0061	11.854	0	0	2.0167	11.881
-2.258	-13.776	1.9932	11.801	0	0	0	0
-2.1554	-13.691	1.9792	11.732	0	0	0	0
-2.0531	-13.606	1.9667	11.651	0	0	0	0
-1.9503	-13.527	1.9589	11.569	0	0	0	0
-1.8471	-13.462	1.9586	11.499	0	0	0	0
-1.746	-13.41	1.9678	11.45	0	0	0	0
-1.6506	-13.372	1.9874	11.424	0	0	0	0
-1.564	-13.346	2.0163	11.419	0	0	0	0
-1.4883	-13.327	2.0519	11.431	0	0	0	0
-1.4242	-13.315	2.0908	11.448	0	0	0	0
-1.3719	-13.308	2.1304	11.461	0	0	0	0
-1.3307	-13.305	2.1691	11.458	0	0	0	0
-1.2996	-13.3	2.2052	11.436	0	0	0	0
-1.2779	-13.29	2.2371	11.399	0	0	0	0
-1.2658	-13.268	2.2631	11.354	0	0	0	0
-1.2651	-13.229	2.2824	11.312	0	0	0	0
-1.2786	-13.172	2.2951	11.283	0	0	0	0
-1.3083	-13.093	2.3017	11.274	0	0	0	0
-1.3545	-12.996	2.3036	11.285	0	0	0	0
-1.4144	-12.887	2.302	11.312	0	0	0	0
-1.4838	-12.776	2.2985	11.349	0	0	0	0
-1.558	-12.671	2.2942	11.388	0	0	0	0
-1.6341	-12.58	2.2891	11.425	0	0	0	0
-1.7108	-12.505	2.2819	11.459	0	0	0	0
-1.7881	-12.444	2.2703	11.491	0	0	0	0
-1.8669	-12.394	2.2521	11.524	0	0	0	0
-1.9481	-12.351	2.2265	11.561	0	0	0	0
-2.0325	-12.309	2.194	11.606	0	0	0	0
-2.1204	-12.261	2.1558	11.666	0	0	0	0
-2.212	-12.2	2.1135	11.744	0	0	0	0
-2.3073	-12.123	2.069	11.839	0	0	0	0
-2.4071	-12.032	2.0243	11.95	0	0	0	0
-2.5131	-11.933	1.9802	12.066	0	0	0	0
-2.6267	-11.835	1.9377	12.177	-2.5895	-11.824	0	0
-2.7484	-11.749	1.8974	12.275	0	0	0	0
-2.8768	-11.68	1.8601	12.356	0	0	0	0
-3.0088	-11.629	1.8261	12.416	0	0	0	0
-3.1399	-11.592	1.7956	12.458	0	0	0	0
-3.2668	-11.561	1.769	12.483	0	0	0	0
-3.3879	-11.529	1.7465	12.499	0	0	0	0
-3.5026	-11.492	1.7281	12.511	0	0	0	0
-3.6101	-11.45	1.713	12.526	0	0	0	0
-3.7092	-11.4	1.7003	12.547	0	0	0	0
-3.798	-11.345	1.6893	12.572	0	0	0	0
-3.8757	-11.285	1.6792	12.599	0	0	0	0
-3.9428	-11.223	1.6688	12.624	0	0	0	0
-4.0015	-11.159	1.6569	12.645	0	0	0	0
-4.055	-11.097	1.6426	12.661	0	0	-4.0605	-11.036
-4.107	-11.04	1.6254	12.672	0	0	0	0
-4.161	-10.992	1.6059	12.674	0	0	0	0
-4.2197	-10.955	1.5854	12.665	0	0	0	0
-4.2845	-10.929	1.5661	12.648	0	0	0	0
-4.3556	-10.917	1.5505	12.624	0	0	0	0
-4.4327	-10.915	1.54	12.601	0	0	0	0
-4.5149	-10.923	1.5349	12.582	0	0	0	0
-4.5993	-10.938	1.5335	12.57	0	0	0	0
-4.6814	-10.96	1.5333	12.567	0	0	0	0
-4.7557	-10.986	1.5308	12.574	0	0	0	0
-4.8178	-11.011	1.5217	12.592	0	0	0	0
-4.8657	-11.036	1.5012	12.621	0	0	0	0
-4.9006	-11.06	1.465	12.66	0	0	0	0
-4.9258	-11.084	1.4099	12.707	0	0	0	0
-4.9458	-11.11	1.3344	12.758	0	0	0	0
-4.9649	-11.139	1.2391	12.808	0	0	0	0
-4.986	-11.172	1.1274	12.849	0	0	0	0
-5.0096	-11.207	1.0052	12.873	0	0	0	0
-5.0347	-11.243	0.87972	12.881	0	0	0	0
-5.0602	-11.278	0.75754	12.881	0	0	0	0
-5.0848	-11.31	0.64299	12.886	0	0	0	0
-5.1071	-11.339	0.53822	12.904	0	0	0	0
-5.1254	-11.362	0.44331	12.942	0	0	0	0
-5.1388	-11.378	0.35601	12.996	0	0	0	0
-5.1473	-11.388	0.27219	13.061	0	0	0	0
-5.1508	-11.394	0.18713	13.127	0	0	0	0
-5.1494	-11.398	0.09671	13.189	0	0	0	0
-5.1427	-11.403	-0.001663	13.242	0	0	0	0
-5.1304	-11.414	-0.10785	13.286	0	0	0	0
-5.1132	-11.43	-0.21858	13.324	0	0	0	0
-5.0928	-11.454	-0.32905	13.361	0	0	0	0
-5.0708	-11.486	-0.43532	13.396	0	0	0	0
-5.0483	-11.527	-0.53574	13.419	0	0	0	0
-5.0249	-11.574	-0.63078	13.416	0	0	0	0
-4.9993	-11.627	-0.72185	13.374	0	0	0	0
