## Supplementary material for "How to control unpredictable others in court-net sports": International match data: n8_3_3.txt

0.61669	-12.075	-2.5423	10.346	0	0	0.61417	-12.053
0.62185	-12.05	-2.5674	10.51	0	0	0	0
0.62444	-12.014	-2.5869	10.622	0	0	0	0
0.62667	-11.97	-2.6011	10.685	0	0	0	0
0.63081	-11.922	-2.6104	10.713	0	0	0	0
0.63878	-11.878	-2.615	10.718	0	0	0	0
0.65168	-11.842	-2.6144	10.71	0	0	0	0
0.66899	-11.813	-2.6089	10.699	0	0	0	0
0.68807	-11.793	-2.6003	10.688	0	0	0	0
0.70507	-11.777	-2.5912	10.68	0	0	0	0
0.71673	-11.764	-2.5853	10.676	0	0	0	0
0.72133	-11.75	-2.5871	10.677	0	0	0	0
0.71839	-11.734	-2.6024	10.682	0	0	0	0
0.70832	-11.719	-2.6377	10.691	0	0	0	0
0.69248	-11.708	-2.6979	10.704	0	0	0	0
0.67323	-11.708	-2.7843	10.718	0	0	0	0
0.65349	-11.723	-2.8929	10.731	0	0	0	0
0.63602	-11.755	-3.0167	10.741	0	0	0	0
0.62255	-11.799	-3.1469	10.747	0	0	0	0
0.61335	-11.85	-3.2752	10.748	0	0	0	0
0.60764	-11.902	-3.3951	10.745	0	0	0	0
0.60458	-11.952	-3.5032	10.743	0	0	0	0
0.60398	-11.996	-3.6	10.748	-3.6143	10.707	0	0
0.6064	-12.031	-3.6885	10.761	0	0	0	0
0.61236	-12.061	-3.773	10.786	0	0	0	0
0.62181	-12.088	-3.8566	10.823	0	0	0	0
0.6338	-12.114	-3.9384	10.867	0	0	0	0
0.64697	-12.141	-4.0147	10.911	0	0	0	0
0.66038	-12.175	-4.0813	10.95	0	0	0	0
0.67354	-12.219	-4.1353	10.979	0	0	0	0
0.68565	-12.279	-4.1764	10.997	0	0	0	0
0.69546	-12.358	-4.2065	11.006	0	0	0	0
0.70209	-12.455	-4.2297	11.01	0	0	-4.1828	10.947
0.70543	-12.563	-4.2497	11.013	0	0	0	0
0.70585	-12.675	-4.2697	11.02	0	0	0	0
0.70381	-12.778	-4.2927	11.033	0	0	0	0
0.6996	-12.861	-4.3208	11.055	0	0	0	0
0.69317	-12.915	-4.3543	11.084	0	0	0	0
0.6843	-12.939	-4.3923	11.119	0	0	0	0
0.67306	-12.936	-4.4331	11.157	0	0	0	0
0.66033	-12.917	-4.4757	11.199	0	0	0	0
0.64812	-12.888	-4.5198	11.247	0	0	0	0
0.63984	-12.854	-4.5654	11.299	0	0	0	0
0.64021	-12.818	-4.6129	11.35	0	0	0	0
0.65498	-12.78	-4.661	11.391	0	0	0	0
0.68971	-12.742	-4.7072	11.414	0	0	0	0
0.74743	-12.707	-4.7477	11.417	0	0	0	0
0.82745	-12.674	-4.7776	11.407	0	0	0	0
0.92607	-12.645	-4.7914	11.397	0	0	0	0
1.038	-12.62	-4.7839	11.401	0	0	0	0
1.1574	-12.599	-4.7517	11.425	0	0	0	0
1.2798	-12.581	-4.6939	11.466	0	0	0	0
1.4029	-12.563	-4.6123	11.518	0	0	0	0
1.5264	-12.542	-4.5113	11.57	0	0	0	0
1.651	-12.516	-4.396	11.616	0	0	0	0
1.7785	-12.485	-4.2717	11.649	0	0	0	0
1.9114	-12.453	-4.1423	11.665	0	0	0	0
2.0505	-12.424	-4.0116	11.661	0	0	0	0
2.1945	-12.402	-3.8831	11.636	0	0	0	0
2.3407	-12.391	-3.761	11.598	0	0	0	0
2.4857	-12.391	-3.6488	11.561	2.5061	-12.325	0	0
2.6263	-12.401	-3.548	11.538	0	0	0	0
2.7594	-12.416	-3.4586	11.54	0	0	0	0
2.8821	-12.431	-3.378	11.574	0	0	0	0
2.9926	-12.441	-3.303	11.642	0	0	0	0
3.0901	-12.442	-3.2298	11.74	0	0	0	0
3.1754	-12.436	-3.1557	11.859	0	0	0	0
3.2499	-12.426	-3.0786	11.984	0	0	0	0
3.3148	-12.417	-2.9972	12.104	0	0	0	0
3.3714	-12.411	-2.9109	12.208	0	0	3.3385	-12.308
3.4221	-12.411	-2.8203	12.291	0	0	0	0
3.4689	-12.416	-2.7275	12.35	0	0	0	0
3.5134	-12.422	-2.6354	12.388	0	0	0	0
3.5566	-12.425	-2.5476	12.411	0	0	0	0
3.5989	-12.423	-2.4677	12.424	0	0	0	0
3.6404	-12.414	-2.3983	12.432	0	0	0	0
3.6817	-12.398	-2.341	12.44	0	0	0	0
3.7234	-12.377	-2.2949	12.451	0	0	0	0
3.7661	-12.353	-2.2568	12.469	0	0	0	0
3.8094	-12.326	-2.2203	12.498	0	0	0	0
3.8522	-12.299	-2.1766	12.54	0	0	0	0
3.8917	-12.273	-2.117	12.591	0	0	0	0
3.9239	-12.252	-2.0357	12.644	0	0	0	0
3.944	-12.235	-1.9325	12.688	0	0	0	0
3.9476	-12.225	-1.8126	12.715	0	0	0	0
3.9312	-12.219	-1.683	12.724	0	0	0	0
3.892	-12.216	-1.5484	12.726	0	0	0	0
3.8296	-12.218	-1.4094	12.731	0	0	0	0
3.7467	-12.222	-1.2636	12.755	0	0	0	0
3.6489	-12.228	-1.1084	12.806	0	0	0	0
3.5429	-12.235	-0.9436	12.884	0	0	0	0
3.4344	-12.239	-0.77285	12.98	0	0	0	0
3.3265	-12.238	-0.60221	13.08	0	0	0	0
3.2192	-12.232	-0.43838	13.172	-0.12873	7.5044	0	0
3.1113	-12.223	-0.28648	13.247	0	0	0	0
3.0012	-12.213	-0.14915	13.303	0	0	0	0
2.8893	-12.203	-0.027397	13.342	0	0	0	0
2.7771	-12.199	0.077975	13.366	0	0	0	0
2.6668	-12.204	0.16637	13.38	0	0	0	0
2.5599	-12.22	0.23837	13.386	0	0	0	0
2.4565	-12.246	0.29663	13.387	0	0	0	0
2.3547	-12.279	0.346	13.386	0	0	0	0
2.2509	-12.313	0.39293	13.387	0	0	0	0
2.1411	-12.348	0.44411	13.394	0	0	0	0
2.0222	-12.383	0.50514	13.414	0	0	0.36115	7.5958
1.8932	-12.418	0.57969	13.454	0	0	0	0
1.756	-12.454	0.66909	13.521	0	0	0	0
1.6147	-12.488	0.77194	13.619	0	0	0	0
1.4745	-12.523	0.88418	13.747	0	0	0	0
1.3405	-12.562	0.99978	13.894	0	0	0	0
1.2166	-12.606	1.1127	14.046	0	0	0	0
1.1055	-12.655	1.219	14.186	0	0	0	0
1.0084	-12.706	1.3173	14.305	0	0	0	0
0.92414	-12.753	1.4072	14.393	0	0	0	0
0.84988	-12.794	1.4885	14.445	0	0	0	0
0.78121	-12.826	1.5611	14.461	0	0	0	0
0.71326	-12.85	1.6254	14.446	0	0	0	0
0.64149	-12.863	1.6819	14.417	0	0	0	0
0.56203	-12.866	1.7322	14.389	0	0	0	0
0.47198	-12.859	1.7788	14.372	0	0	0	0
0.37044	-12.842	1.8244	14.371	0	0	0	0
0.25948	-12.816	1.8713	14.384	0	0	0	0
0.14403	-12.784	1.9204	14.403	0	0	0	0
0.030102	-12.749	1.9713	14.42	0	0	0	0
-0.077826	-12.714	2.0223	14.429	0	0	0	0
-0.17805	-12.68	2.0708	14.425	0	0	0	0
-0.27093	-12.646	2.1145	14.411	0	0	0	0
-0.35772	-12.607	2.1522	14.389	0	0	0	0
-0.43941	-12.559	2.1835	14.362	0	0	0	0
-0.51594	-12.501	2.2085	14.334	0	0	0	0
-0.587	-12.434	2.2265	14.307	0	0	0	0
-0.6538	-12.355	2.236	14.285	0	0	0	0
-0.7191	-12.261	2.2348	14.27	0	0	0	0
-0.78568	-12.151	2.2204	14.26	0	0	0	0
-0.85488	-12.027	2.1902	14.254	-0.1448	-2.1451	0	0
-0.92602	-11.899	2.1432	14.246	0	0	0	0
-0.99685	-11.773	2.08	14.233	0	0	0	0
-1.065	-11.66	2.0042	14.211	0	0	0	0
-1.1293	-11.563	1.9207	14.174	0	0	0	0
-1.1899	-11.482	1.8347	14.118	0	0	0	0
-1.2476	-11.415	1.7509	14.041	0	0	0	0
-1.3032	-11.358	1.6734	13.946	0	0	0	0
-1.3567	-11.309	1.6048	13.842	0	0	0	0
-1.4073	-11.265	1.546	13.741	0	0	0	0
-1.4541	-11.222	1.4962	13.653	0	0	0	0
-1.4971	-11.181	1.4538	13.586	0	0	-0.26659	-1.9926
-1.5363	-11.141	1.4163	13.544	0	0	0	0
-1.5724	-11.102	1.381	13.528	0	0	0	0
-1.6055	-11.064	1.3458	13.534	0	0	0	0
-1.6364	-11.026	1.3101	13.552	0	0	0	0
-1.6657	-10.985	1.274	13.57	0	0	0	0
-1.6947	-10.94	1.238	13.585	0	0	0	0
-1.7246	-10.888	1.2028	13.595	0	0	0	0
-1.7561	-10.83	1.1684	13.608	0	0	0	0
-1.7885	-10.771	1.1348	13.629	0	0	0	0
-1.8208	-10.713	1.1017	13.658	0	0	0	0
-1.851	-10.657	1.0685	13.691	0	0	0	0
-1.8771	-10.603	1.0332	13.721	0	0	0	0
-1.8963	-10.551	0.99298	13.742	0	0	0	0
-1.9057	-10.504	0.94464	13.746	0	0	0	0
-1.9042	-10.466	0.88624	13.732	0	0	0	0
-1.8932	-10.446	0.81759	13.699	0	0	0	0
-1.8769	-10.448	0.73935	13.648	0	0	0	0
-1.8607	-10.475	0.65229	13.581	0	0	0	0
-1.8489	-10.521	0.55764	13.499	0	0	0	0
-1.8433	-10.581	0.45777	13.403	0	0	0	0
-1.8424	-10.65	0.35544	13.29	0	0	0	0
-1.8428	-10.724	0.25298	13.158	0	0	0	0
-1.8403	-10.799	0.15239	13.006	0	0	0	0
-1.8311	-10.871	0.056103	12.838	0	0	0	0
-1.8129	-10.938	-0.033271	12.666	0	0	0	0
-1.7847	-11	-0.11491	12.5	0	0	0	0
-1.7469	-11.061	-0.19099	12.348	0	0	0	0
-1.7007	-11.123	-0.26503	12.211	0	0	0	0
-1.6471	-11.193	-0.33942	12.087	0	0	0	0
-1.5878	-11.271	-0.41507	11.976	0	0	0	0
-1.5253	-11.358	-0.49285	11.877	0	0	0	0
-1.462	-11.449	-0.57377	11.786	0	0	0	0
-1.4003	-11.539	-0.6572	11.697	0	0	0	0
-1.3427	-11.619	-0.7397	11.612	0	0	0	0
-1.2919	-11.687	-0.81604	11.535	0	0	0	0
