## Supplementary material for "How to control unpredictable others in court-net sports": International match data: n8_4_1.txt

1.4073	-12.026	-2.5844	10.723	0	0	1.412	-12.025
1.4005	-11.992	-2.5788	10.722	0	0	0	0
1.3907	-11.958	-2.5702	10.719	0	0	0	0
1.3781	-11.927	-2.5574	10.711	0	0	0	0
1.3642	-11.901	-2.5401	10.696	0	0	0	0
1.3512	-11.882	-2.5189	10.675	0	0	0	0
1.3415	-11.87	-2.4957	10.649	0	0	0	0
1.3362	-11.865	-2.4735	10.619	0	0	0	0
1.3344	-11.865	-2.4547	10.589	0	0	0	0
1.3335	-11.871	-2.4401	10.562	0	0	0	0
1.3301	-11.881	-2.4299	10.539	0	0	0	0
1.3205	-11.895	-2.4234	10.523	0	0	0	0
1.3025	-11.913	-2.42	10.511	0	0	0	0
1.2751	-11.932	-2.4191	10.501	0	0	0	0
1.2392	-11.949	-2.4207	10.491	0	0	0	0
1.1962	-11.965	-2.4254	10.479	0	0	0	0
1.1483	-11.98	-2.4339	10.463	0	0	0	0
1.0979	-11.998	-2.4473	10.442	0	0	0	0
1.0471	-12.021	-2.466	10.413	0	0	0	0
0.99679	-12.05	-2.4908	10.371	-0.44183	1.8721	0	0
0.94721	-12.084	-2.5223	10.316	0	0	0	0
0.8988	-12.123	-2.5606	10.251	0	0	0	0
0.85221	-12.166	-2.6047	10.183	0	0	0	0
0.80789	-12.212	-2.6527	10.114	0	0	0	0
0.76578	-12.263	-2.7025	10.047	0	0	0	0
0.72551	-12.321	-2.7513	9.986	0	0	0	0
0.68702	-12.386	-2.7967	9.9345	0	0	0	0
0.65109	-12.455	-2.8371	9.8976	0	0	0	0
0.61884	-12.521	-2.8722	9.8773	0	0	0	0
0.59058	-12.578	-2.9024	9.8726	0	0	0	0
0.56577	-12.622	-2.9286	9.8801	0	0	0	0
0.54365	-12.653	-2.9514	9.8944	0	0	0	0
0.52349	-12.675	-2.9718	9.9076	0	0	0	0
0.5045	-12.694	-2.9912	9.9105	0	0	0	0
0.48583	-12.717	-3.0107	9.8951	0	0	0	0
0.46646	-12.753	-3.0309	9.8568	0	0	0	0
0.44533	-12.808	-3.0519	9.7952	0	0	-0.93224	1.5696
0.4219	-12.884	-3.074	9.715	0	0	0	0
0.39664	-12.977	-3.098	9.6255	0	0	0	0
0.37083	-13.081	-3.1244	9.5397	0	0	0	0
0.34578	-13.186	-3.1532	9.4717	0	0	0	0
0.32244	-13.284	-3.1843	9.4314	0	0	0	0
0.30141	-13.366	-3.2178	9.4192	0	0	0	0
0.28324	-13.426	-3.2535	9.4265	0	0	0	0
0.26884	-13.458	-3.2908	9.4419	0	0	0	0
0.26025	-13.462	-3.3287	9.4578	0	0	0	0
0.26122	-13.442	-3.3652	9.4721	0	0	0	0
0.27698	-13.403	-3.3984	9.487	0	0	0	0
0.3131	-13.352	-3.4258	9.5051	0	0	0	0
0.37385	-13.297	-3.4444	9.5274	0	0	0	0
0.46076	-13.243	-3.4505	9.5548	0	0	0	0
0.57174	-13.198	-3.4405	9.5875	0	0	0	0
0.70117	-13.166	-3.4122	9.6242	0	0	0	0
0.84099	-13.152	-3.3653	9.6624	0	0	0	0
0.982	-13.154	-3.303	9.7004	0	0	0	0
1.1158	-13.172	-3.2318	9.7389	0	0	0	0
1.2363	-13.201	-3.158	9.7816	0	0	0	0
1.3413	-13.237	-3.0853	9.8342	0.57574	-3.4279	0	0
1.4313	-13.272	-3.0137	9.9044	0	0	0	0
1.5082	-13.302	-2.9396	9.9985	0	0	0	0
1.5748	-13.32	-2.8596	10.117	0	0	0	0
1.6335	-13.328	-2.7724	10.254	0	0	0	0
1.6858	-13.327	-2.6804	10.398	0	0	0	0
1.7317	-13.321	-2.5885	10.535	0	0	0	0
1.7703	-13.316	-2.5009	10.655	0	0	0	0
1.8005	-13.314	-2.4201	10.754	0	0	0	0
1.8227	-13.316	-2.3467	10.832	0	0	0	0
1.8378	-13.32	-2.2797	10.899	0	0	0	0
1.848	-13.326	-2.2171	10.965	0	0	0	0
1.8553	-13.33	-2.1564	11.041	0	0	0	0
1.8619	-13.33	-2.0952	11.132	0	0	1.8587	-13.363
1.8698	-13.326	-2.0317	11.24	0	0	0	0
1.8799	-13.319	-1.966	11.36	0	0	0	0
1.8925	-13.311	-1.8994	11.487	0	0	0	0
1.9066	-13.304	-1.8339	11.612	0	0	0	0
1.9209	-13.3	-1.7717	11.726	0	0	0	0
1.934	-13.298	-1.7137	11.821	0	0	0	0
1.9459	-13.3	-1.6607	11.898	0	0	0	0
1.9573	-13.303	-1.6139	11.957	0	0	0	0
1.9699	-13.308	-1.5748	12.004	0	0	0	0
1.9849	-13.313	-1.5442	12.042	0	0	0	0
2.0034	-13.317	-1.5202	12.073	0	0	0	0
2.0254	-13.316	-1.4979	12.099	0	0	0	0
2.0498	-13.311	-1.4697	12.123	0	0	0	0
2.074	-13.299	-1.427	12.148	0	0	0	0
2.0931	-13.282	-1.3637	12.176	0	0	0	0
2.1014	-13.259	-1.2781	12.209	0	0	0	0
2.0931	-13.228	-1.1727	12.249	0	0	0	0
2.0633	-13.19	-1.0534	12.297	0	0	0	0
2.0092	-13.146	-0.92755	12.357	0	0	0	0
1.9311	-13.1	-0.80159	12.435	0	0	0	0
1.8327	-13.056	-0.67776	12.529	0	0	0	0
1.7197	-13.018	-0.55426	12.639	0	0	0	0
1.5982	-12.989	-0.42751	12.764	0	0	0	0
1.4725	-12.969	-0.29507	12.902	0	0	0	0
1.3451	-12.957	-0.15738	13.049	0	0	0	0
1.2178	-12.948	-0.016976	13.191	0	0	0	0
1.0922	-12.936	0.12363	13.32	0	0	0	0
0.9707	-12.916	0.26332	13.434	0	0	0	0
0.85587	-12.888	0.40269	13.539	0	0	0	0
0.74893	-12.852	0.54319	13.644	0	0	0	0
0.6491	-12.81	0.6852	13.756	0	0	0	0
0.55369	-12.762	0.82647	13.878	0	0	0	0
0.45836	-12.708	0.96276	14.014	0	0	0	0
0.35844	-12.648	1.0905	14.163	0	0	0	0
0.25091	-12.585	1.2098	14.323	0	0	0	0
0.13529	-12.518	1.3245	14.487	0	0	0	0
0.012852	-12.449	1.4402	14.649	0	0	0	0
-0.11475	-12.376	1.5599	14.806	0	0	0	0
-0.24568	-12.298	1.6831	14.958	0	0	0	0
-0.37672	-12.217	1.806	15.104	1.8299	15.21	0	0
-0.50274	-12.135	1.9244	15.241	0	0	0	0
-0.61831	-12.053	2.0348	15.37	0	0	0	0
-0.71992	-11.972	2.1349	15.487	0	0	0	0
-0.80621	-11.895	2.2243	15.591	0	0	0	0
-0.87704	-11.827	2.3035	15.684	0	0	0	0
-0.93325	-11.773	2.3733	15.768	0	0	0	0
-0.97697	-11.733	2.4342	15.847	0	0	0	0
-1.0116	-11.707	2.4868	15.918	0	0	0	0
-1.0405	-11.689	2.5316	15.98	0	0	0	0
-1.0661	-11.675	2.5697	16.028	0	0	0	0
-1.0891	-11.66	2.6015	16.059	0	0	0	0
-1.1091	-11.642	2.6275	16.073	0	0	0	0
-1.1257	-11.62	2.6484	16.077	0	0	0	0
-1.1398	-11.598	2.6659	16.081	0	0	0	0
-1.153	-11.58	2.6826	16.092	0	0	0	0
-1.1677	-11.571	2.7015	16.116	0	0	0	0
-1.1856	-11.571	2.7256	16.153	0	0	2.7141	16.18
-1.2066	-11.58	2.7571	16.198	0	0	0	0
-1.229	-11.595	2.797	16.242	0	0	0	0
-1.2499	-11.612	2.8439	16.28	0	0	0	0
-1.2667	-11.628	2.8945	16.306	0	0	0	0
-1.2783	-11.642	2.9443	16.318	0	0	0	0
-1.2855	-11.653	2.9889	16.322	0	0	0	0
-1.29	-11.662	3.026	16.325	0	0	0	0
-1.2942	-11.672	3.0561	16.334	0	0	0	0
-1.3008	-11.683	3.0823	16.353	0	0	0	0
-1.312	-11.697	3.1086	16.378	0	0	0	0
-1.3296	-11.715	3.1383	16.407	0	0	0	0
-1.3544	-11.736	3.1734	16.434	0	0	0	0
-1.3855	-11.757	3.2137	16.457	0	0	0	0
-1.4197	-11.776	3.2569	16.471	0	0	0	0
-1.4519	-11.79	3.2994	16.477	0	0	0	0
-1.4769	-11.798	3.3377	16.48	0	0	0	0
-1.4902	-11.802	3.3677	16.482	0	0	0	0
-1.4897	-11.804	3.3856	16.479	0	0	0	0
-1.4754	-11.809	3.3885	16.462	0	0	0	0
-1.4495	-11.823	3.375	16.423	0	0	0	0
-1.4158	-11.853	3.3458	16.364	0	0	0	0
-1.3786	-11.902	3.3025	16.294	0	0	0	0
-1.3414	-11.974	3.2478	16.224	0	0	0	0
-1.3067	-12.065	3.1847	16.162	0	0	0	0
-1.2769	-12.169	3.116	16.109	0	0	0	0
-1.2537	-12.275	3.0435	16.059	0	0	0	0
-1.2371	-12.375	2.9694	16	0	0	0	0
-1.2255	-12.466	2.8959	15.924	0	0	0	0
-1.2173	-12.548	2.8246	15.835	0	0	0	0
-1.2114	-12.627	2.7562	15.738	0	0	0	0
-1.208	-12.708	2.6895	15.64	-1.2034	-12.654	0	0
-1.2081	-12.794	2.6216	15.543	0	0	0	0
-1.2125	-12.886	2.5495	15.446	0	0	0	0
-1.2213	-12.981	2.4708	15.346	0	0	0	0
-1.2325	-13.076	2.3845	15.242	0	0	0	0
-1.243	-13.166	2.29	15.135	0	0	0	0
-1.2492	-13.247	2.187	15.028	0	0	0	0
-1.2487	-13.317	2.0762	14.925	0	0	0	0
-1.2405	-13.373	1.9598	14.828	0	0	0	0
-1.2253	-13.415	1.8416	14.74	0	0	0	0
-1.2047	-13.446	1.7262	14.662	0	0	0	0
-1.1813	-13.47	1.6175	14.591	0	0	0	0
-1.157	-13.494	1.5185	14.524	0	0	0	0
-1.1337	-13.523	1.4308	14.454	0	0	0	0
-1.1121	-13.559	1.3549	14.38	0	0	-1.1115	-13.512
-1.0927	-13.604	1.291	14.303	0	0	0	0
-1.0756	-13.657	1.2377	14.23	0	0	0	0
-1.0613	-13.719	1.1924	14.166	0	0	0	0
-1.0501	-13.787	1.1512	14.11	0	0	0	0
-1.0411	-13.86	1.1116	14.06	0	0	0	0
-1.0324	-13.938	1.0726	14.013	0	0	0	0
-1.0221	-14.016	1.0348	13.971	0	0	0	0
-1.0086	-14.092	0.99887	13.933	0	0	0	0
-0.99159	-14.162	0.96595	13.901	0	0	0	0
-0.97204	-14.224	0.93856	13.877	0	0	0	0
-0.95258	-14.275	0.91991	13.859	0	0	0	0
-0.93611	-14.316	0.91169	13.842	0	0	0	0
-0.9245	-14.348	0.913	13.819	0	0	0	0
-0.91825	-14.374	0.92085	13.779	0	0	0	0
-0.91685	-14.394	0.93131	13.715	0	0	0	0
-0.91926	-14.405	0.94095	13.621	0	0	0	0
-0.92413	-14.405	0.94795	13.498	0	0	0	0
-0.93014	-14.39	0.95229	13.356	0	0	0	0
-0.93616	-14.355	0.95549	13.2	0	0	0	0
-0.94144	-14.3	0.96025	13.037	0	0	0	0
-0.94558	-14.227	0.96997	12.866	0	0	0	0
-0.94857	-14.14	0.98757	12.688	0	0	0	0
-0.95078	-14.046	1.0142	12.503	0	0	0	0
-0.95274	-13.947	1.0492	12.313	0	0	0	0
-0.95478	-13.844	1.0921	12.126	0	0	0	0
-0.95704	-13.738	1.143	11.948	0	0	0	0
-0.95964	-13.627	1.2015	11.783	0	0	0	0
-0.9628	-13.512	1.2658	11.629	0	0	0	0
-0.96651	-13.39	1.3337	11.483	0	0	0	0
-0.9703	-13.26	1.4038	11.34	0	0	0	0
-0.97323	-13.123	1.4752	11.199	0	0	0	0
-0.97453	-12.98	1.5468	11.053	0	0	0	0
-0.97427	-12.834	1.6178	10.899	0	0	0	0
-0.97336	-12.69	1.6886	10.731	0	0	0	0
-0.97292	-12.555	1.7608	10.551	0	0	0	0
-0.97358	-12.435	1.8367	10.361	0	0	0	0
-0.97537	-12.331	1.9176	10.168	0	0	0	0
-0.97795	-12.239	2.0042	9.9819	0	0	0	0
-0.98079	-12.149	2.097	9.8091	0	0	0	0
-0.98338	-12.055	2.1949	9.6518	0	0	0	0
-0.9854	-11.952	2.2951	9.5063	0	0	0	0
-0.98664	-11.84	2.3944	9.3653	0	0	0	0
-0.98653	-11.726	2.4906	9.2191	0	0	0	0
-0.98422	-11.616	2.5824	9.0585	0	0	0	0
-0.97908	-11.518	2.6687	8.8791	0	0	0	0
-0.97123	-11.433	2.749	8.6835	0	0	0	0
-0.96171	-11.363	2.8234	8.4791	0	0	0	0
-0.95208	-11.309	2.8923	8.2742	0	0	0	0
-0.94353	-11.27	2.9558	8.0739	0	0	0	0
-0.93624	-11.244	3.0134	7.8795	0	0	0	0
-0.92933	-11.229	3.0651	7.6904	0	0	0	0
-0.92136	-11.217	3.1112	7.5089	0	0	0	0
-0.91083	-11.207	3.1531	7.3423	3.1387	7.2402	0	0
-0.8967	-11.195	3.1925	7.1988	0	0	0	0
-0.87881	-11.182	3.2311	7.082	0	0	0	0
-0.8582	-11.169	3.2702	6.988	0	0	0	0
-0.83695	-11.155	3.3106	6.9067	0	0	0	0
-0.81735	-11.143	3.3519	6.8246	0	0	3.3105	6.8722
-0.801	-11.132	3.3917	6.7291	0	0	0	0
-0.78821	-11.125	3.4263	6.6104	0	0	0	0
-0.77803	-11.122	3.4522	6.4631	0	0	0	0
-0.76877	-11.124	3.4683	6.2866	0	0	0	0
-0.75875	-11.131	3.4772	6.0878	0	0	0	0
-0.74717	-11.145	3.485	5.8797	0	0	0	0
-0.73482	-11.165	3.4995	5.6751	0	0	0	0
-0.72461	-11.187	3.5268	5.4853	0	0	0	0
-0.72142	-11.207	3.5697	5.3204	0	0	0	0
-0.7308	-11.222	3.6273	5.1875	0	0	0	0
-0.75745	-11.229	3.6947	5.0883	0	0	0	0
-0.80369	-11.227	3.7636	5.0199	0	0	0	0
-0.86866	-11.22	3.8246	4.9772	0	0	0	0
-0.94869	-11.21	3.8687	4.9513	0	0	0	0
-1.039	-11.204	3.8892	4.9295	0	0	0	0
-1.1351	-11.203	3.8826	4.8991	0	0	0	0
-1.233	-11.21	3.8502	4.8518	0	0	0	0
-1.329	-11.227	3.7986	4.7863	0	0	0	0
-1.4204	-11.249	3.7375	4.7077	0	0	0	0
-1.5071	-11.273	3.6758	4.6248	0	0	0	0
-1.5905	-11.294	3.619	4.5482	0	0	0	0
-1.6724	-11.307	3.5685	4.4846	0	0	0	0
-1.7544	-11.313	3.5236	4.4353	0	0	0	0
-1.8389	-11.31	3.4826	4.3971	0	0	0	0
-1.9289	-11.301	3.4442	4.3659	0	0	0	0
-2.028	-11.292	3.4072	4.3392	0	0	0	0
-2.1382	-11.286	3.3703	4.3181	0	0	0	0
-2.2585	-11.288	3.3311	4.3076	0	0	0	0
-2.3857	-11.3	3.287	4.3129	0	0	0	0
-2.516	-11.321	3.2347	4.3338	0	0	0	0
-2.6469	-11.347	3.172	4.3619	0	0	0	0
-2.7768	-11.376	3.0978	4.3838	0	0	0	0
-2.9048	-11.406	3.0126	4.3873	0	0	0	0
-3.028	-11.441	2.9177	4.3679	0	0	0	0
-3.1426	-11.488	2.8162	4.3305	0	0	0	0
-3.246	-11.55	2.7111	4.2855	0	0	0	0
