## Supplementary material for "How to control unpredictable others in court-net sports": International match data: n8_4_2.txt

1.4418	-12.031	-3.2303	11.818	0	0	1.4422	-11.981
1.4367	-11.985	-3.2303	11.818	0	0	0	0
1.4297	-11.947	-3.2292	11.817	0	0	0	0
1.4216	-11.916	-3.2262	11.812	0	0	0	0
1.4142	-11.894	-3.2204	11.802	0	0	0	0
1.4088	-11.877	-3.211	11.786	0	0	0	0
1.4066	-11.864	-3.198	11.763	0	0	0	0
1.4075	-11.854	-3.1824	11.733	0	0	0	0
1.4109	-11.842	-3.166	11.701	0	0	0	0
1.4147	-11.827	-3.1507	11.67	0	0	0	0
1.4161	-11.807	-3.1376	11.641	0	0	0	0
1.411	-11.779	-3.1269	11.617	0	0	0	0
1.3957	-11.743	-3.1173	11.6	0	0	0	0
1.3677	-11.702	-3.1072	11.589	0	0	0	0
1.3269	-11.659	-3.0953	11.58	-3.1181	11.567	0	0
1.2753	-11.617	-3.0809	11.57	0	0	0	0
1.2164	-11.581	-3.0654	11.557	0	0	0	0
1.1541	-11.554	-3.0508	11.54	0	0	0	0
1.0923	-11.538	-3.0388	11.521	0	0	0	0
1.0343	-11.536	-3.0296	11.502	0	0	0	0
0.98303	-11.543	-3.0226	11.487	0	0	0	0
0.93989	-11.559	-3.0162	11.478	0	0	0	0
0.90478	-11.581	-3.0087	11.475	0	0	0	0
0.87586	-11.608	-2.998	11.48	0	0	0	0
0.84989	-11.638	-2.9812	11.495	0	0	0	0
0.82323	-11.67	-2.9557	11.52	0	0	0	0
0.79287	-11.704	-2.9195	11.556	0	0	0	0
0.75709	-11.74	-2.8722	11.6	0	0	0	0
0.71596	-11.78	-2.8149	11.647	0	0	-2.8565	11.816
0.67091	-11.828	-2.7508	11.692	0	0	0	0
0.62348	-11.885	-2.6843	11.734	0	0	0	0
0.57469	-11.952	-2.6194	11.777	0	0	0	0
0.52561	-12.027	-2.5591	11.817	0	0	0	0
0.47825	-12.104	-2.5044	11.85	0	0	0	0
0.43542	-12.178	-2.4552	11.872	0	0	0	0
0.39948	-12.242	-2.4114	11.884	0	0	0	0
0.37087	-12.292	-2.3728	11.888	0	0	0	0
0.34734	-12.328	-2.3387	11.89	0	0	0	0
0.32429	-12.353	-2.307	11.9	0	0	0	0
0.29592	-12.368	-2.2741	11.924	0	0	0	0
0.25703	-12.375	-2.2359	11.967	0	0	0	0
0.20489	-12.375	-2.1892	12.029	0	0	0	0
0.14053	-12.369	-2.1327	12.104	0	0	0	0
0.068808	-12.359	-2.0676	12.186	0	0	0	0
-0.003187	-12.349	-1.9973	12.266	0	0	0	0
-0.068832	-12.342	-1.9243	12.335	0	0	0	0
-0.12443	-12.339	-1.8493	12.389	0	0	0	0
-0.17004	-12.34	-1.7706	12.43	0	0	0	0
-0.20832	-12.34	-1.6857	12.464	-0.193	-12.357	0	0
-0.2423	-12.338	-1.5929	12.499	0	0	0	0
-0.2737	-12.331	-1.4925	12.541	0	0	0	0
-0.30217	-12.323	-1.3876	12.594	0	0	0	0
-0.32574	-12.316	-1.2837	12.659	0	0	0	0
-0.3419	-12.314	-1.1862	12.73	0	0	0	0
-0.34882	-12.316	-1.0997	12.803	0	0	0	0
-0.34558	-12.323	-1.0268	12.868	0	0	0	0
-0.33228	-12.334	-0.96845	12.921	0	0	0	0
-0.31025	-12.35	-0.92377	12.958	0	0	0	0
-0.28221	-12.368	-0.88942	12.982	0	0	0	0
-0.25159	-12.386	-0.86091	12.996	0	0	0	0
-0.22117	-12.402	-0.83393	13.005	0	0	0	0
-0.19203	-12.416	-0.80464	13.012	0	0	0	0
-0.16386	-12.425	-0.76973	13.019	0	0	0	0
-0.13611	-12.432	-0.72732	13.028	0	0	0	0
-0.10849	-12.438	-0.67792	13.037	0	0	-0.084931	-12.369
-0.080366	-12.445	-0.62407	13.045	0	0	0	0
-0.050235	-12.452	-0.56923	13.048	0	0	0	0
-0.016071	-12.454	-0.51755	13.04	0	0	0	0
0.02373	-12.447	-0.47356	13.017	0	0	0	0
0.069313	-12.43	-0.44103	12.974	0	0	0	0
0.11913	-12.404	-0.42177	12.911	0	0	0	0
0.17075	-12.373	-0.41481	12.834	0	0	0	0
0.2218	-12.344	-0.41664	12.753	0	0	0	0
0.27038	-12.323	-0.42279	12.675	0	0	0	0
0.31515	-12.315	-0.42926	12.605	0	0	0	0
0.35539	-12.318	-0.43291	12.545	0	0	0	0
0.39079	-12.33	-0.43133	12.497	0	0	0	0
0.42077	-12.346	-0.42283	12.46	0	0	0	0
0.44389	-12.36	-0.40626	12.426	0	0	0	0
0.45786	-12.369	-0.38017	12.389	0	0	0	0
0.46006	-12.371	-0.34228	12.339	0	0	0	0
0.44838	-12.367	-0.29039	12.274	0	0	0	0
0.42236	-12.358	-0.22407	12.195	0	0	0	0
0.3836	-12.349	-0.14476	12.106	0	0	0	0
0.33484	-12.346	-0.054012	12.016	0	0	0	0
0.27878	-12.35	0.047469	11.931	0	0	0	0
0.21789	-12.361	0.15897	11.859	0	0	0	0
0.15544	-12.378	0.27867	11.801	0	0	0	0
0.095865	-12.396	0.40322	11.757	0	0	0	0
0.04325	-12.412	0.52783	11.72	0	0	0	0
-0.000986	-12.425	0.64661	11.684	0	0	0	0
-0.038718	-12.434	0.75398	11.644	0	0	0	0
-0.073871	-12.441	0.84678	11.595	0	0	0	0
-0.11082	-12.449	0.92527	11.533	0	0	0	0
-0.15311	-12.459	0.99234	11.457	0	0	0	0
-0.20246	-12.474	1.0522	11.371	0	0	0	0
-0.25862	-12.494	1.1088	11.278	0	0	0	0
-0.32038	-12.521	1.1654	11.185	0	0	0	0
-0.38647	-12.554	1.2244	11.095	0	0	0	0
-0.45553	-12.594	1.2872	11.004	0	0	0	0
-0.52577	-12.641	1.354	10.907	0	0	0	0
-0.59519	-12.694	1.4236	10.797	0	0	0	0
-0.66192	-12.75	1.4939	10.67	0	0	0	0
-0.72424	-12.807	1.5624	10.528	0	0	0	0
-0.78047	-12.863	1.626	10.374	0	0	0	0
-0.8291	-12.916	1.6813	10.215	0	0	0	0
-0.86913	-12.967	1.7252	10.053	1.7648	10.124	0	0
-0.90022	-13.014	1.7561	9.8938	0	0	0	0
-0.92269	-13.058	1.775	9.7433	0	0	0	0
-0.93749	-13.095	1.7856	9.6069	0	0	0	0
-0.94607	-13.123	1.7932	9.4868	0	0	0	0
-0.95013	-13.141	1.8025	9.3824	0	0	0	0
-0.95113	-13.15	1.8165	9.2919	0	0	0	0
-0.94992	-13.153	1.8364	9.2147	0	0	0	0
-0.94669	-13.153	1.863	9.1517	0	0	0	0
-0.94101	-13.153	1.8963	9.1017	0	0	0	0
-0.93211	-13.156	1.9349	9.0603	0	0	0	0
-0.91937	-13.166	1.9752	9.0222	0	0	1.9774	8.9497
-0.90281	-13.186	2.013	8.983	0	0	0	0
-0.88307	-13.219	2.0447	8.9375	0	0	0	0
-0.86089	-13.264	2.068	8.8816	0	0	0	0
-0.83691	-13.318	2.0821	8.8153	0	0	0	0
-0.81222	-13.373	2.088	8.7462	0	0	0	0
-0.78884	-13.421	2.0882	8.6851	0	0	0	0
-0.76982	-13.456	2.0861	8.6398	0	0	0	0
-0.75921	-13.475	2.085	8.6126	0	0	0	0
-0.76147	-13.477	2.0876	8.6019	0	0	0	0
-0.7801	-13.464	2.0958	8.6046	0	0	0	0
-0.81617	-13.438	2.1102	8.6173	0	0	0	0
-0.86753	-13.408	2.1302	8.6355	0	0	0	0
-0.92922	-13.381	2.1538	8.6543	0	0	0	0
-0.99517	-13.363	2.178	8.6691	0	0	0	0
-1.0605	-13.356	2.2001	8.6781	0	0	0	0
-1.1234	-13.358	2.2171	8.6835	0	0	0	0
-1.1857	-13.366	2.2267	8.6909	0	0	0	0
-1.2523	-13.376	2.2275	8.7071	-1.2234	-13.329	0	0
-1.3295	-13.389	2.2192	8.7366	0	0	0	0
-1.4226	-13.404	2.2026	8.7804	0	0	0	0
-1.5339	-13.426	2.1791	8.8361	0	0	0	0
-1.6604	-13.456	2.1509	8.8998	0	0	0	0
-1.7941	-13.495	2.12	8.9669	0	0	0	0
-1.925	-13.538	2.0874	9.0349	0	0	0	0
-2.0452	-13.576	2.0535	9.1032	0	0	0	0
-2.151	-13.602	2.0191	9.1711	0	0	0	0
-2.242	-13.614	1.9857	9.2368	0	0	0	0
-2.3195	-13.613	1.9543	9.297	0	0	0	0
-2.3857	-13.602	1.9251	9.3491	0	0	0	0
-2.4436	-13.58	1.8969	9.3943	0	0	0	0
-2.4971	-13.548	1.8669	9.439	0	0	-2.4801	-13.493
-2.5495	-13.508	1.8324	9.4928	0	0	0	0
-2.6031	-13.461	1.7919	9.5639	0	0	0	0
-2.659	-13.412	1.7453	9.6552	0	0	0	0
-2.7175	-13.368	1.6938	9.7613	0	0	0	0
-2.7787	-13.336	1.6396	9.8715	0	0	0	0
-2.843	-13.322	1.5856	9.9754	0	0	0	0
-2.9109	-13.331	1.5349	10.065	0	0	0	0
-2.9816	-13.366	1.4889	10.135	0	0	0	0
-3.052	-13.425	1.4476	10.185	0	0	0	0
-3.1172	-13.503	1.41	10.219	0	0	0	0
-3.1733	-13.593	1.3752	10.249	0	0	0	0
-3.2183	-13.688	1.3434	10.288	0	0	0	0
-3.2528	-13.78	1.3151	10.346	0	0	0	0
-3.2788	-13.863	1.2914	10.43	0	0	0	0
-3.2988	-13.933	1.2749	10.542	0	0	0	0
-3.3151	-13.987	1.2687	10.676	0	0	0	0
-3.3285	-14.029	1.2742	10.827	0	0	0	0
-3.3377	-14.06	1.2907	10.991	0	0	0	0
-3.339	-14.081	1.3163	11.161	0	0	0	0
-3.3275	-14.097	1.3486	11.327	0	0	0	0
-3.2992	-14.11	1.3848	11.476	0	0	0	0
-3.2518	-14.123	1.4234	11.599	0	0	0	0
-3.1861	-14.135	1.464	11.693	0	0	0	0
-3.105	-14.147	1.5072	11.763	0	0	0	0
-3.0131	-14.159	1.5535	11.813	0	0	0	0
-2.916	-14.171	1.6032	11.847	0	0	0	0
-2.8181	-14.187	1.6561	11.869	1.6145	11.762	0	0
-2.7233	-14.205	1.7107	11.878	0	0	0	0
-2.6344	-14.223	1.7649	11.872	0	0	0	0
-2.5541	-14.235	1.817	11.851	0	0	0	0
-2.4839	-14.237	1.8661	11.819	0	0	0	0
-2.424	-14.224	1.9117	11.782	0	0	0	0
-2.3722	-14.196	1.9537	11.744	0	0	0	0
-2.3243	-14.156	1.9927	11.711	0	0	0	0
-2.2762	-14.107	2.0301	11.685	0	0	0	0
-2.2247	-14.049	2.0673	11.671	0	0	0	0
-2.1678	-13.987	2.107	11.67	0	0	0	0
-2.1044	-13.923	2.1526	11.684	0	0	0	0
-2.0341	-13.865	2.2075	11.709	0	0	0	0
-1.9575	-13.819	2.2735	11.74	0	0	2.2229	11.737
-1.8764	-13.789	2.3498	11.772	0	0	0	0
-1.794	-13.776	2.4329	11.799	0	0	0	0
-1.7145	-13.776	2.5181	11.818	0	0	0	0
-1.6418	-13.787	2.6006	11.829	0	0	0	0
-1.5784	-13.805	2.6773	11.834	0	0	0	0
-1.5251	-13.826	2.7466	11.836	0	0	0	0
-1.4814	-13.845	2.8089	11.838	0	0	0	0
-1.4456	-13.856	2.8652	11.84	0	0	0	0
-1.4155	-13.855	2.916	11.841	0	0	0	0
-1.3877	-13.839	2.9609	11.84	0	0	0	0
-1.3566	-13.808	2.9997	11.843	0	0	0	0
-1.314	-13.769	3.0319	11.855	0	0	0	0
-1.2516	-13.727	3.0566	11.882	0	0	0	0
-1.1646	-13.688	3.0723	11.927	0	0	0	0
-1.0534	-13.656	3.0775	11.988	0	0	0	0
-0.92316	-13.635	3.0721	12.062	0	0	0	0
-0.78112	-13.627	3.0579	12.141	0	0	0	0
-0.6332	-13.631	3.038	12.217	0	0	0	0
-0.48246	-13.646	3.0161	12.285	0	0	0	0
-0.33009	-13.667	2.9952	12.345	0	0	0	0
-0.17628	-13.691	2.9767	12.401	0	0	0	0
-0.019854	-13.717	2.9601	12.458	0	0	0	0
0.14157	-13.746	2.9438	12.521	0	0	0	0
0.30947	-13.782	2.9259	12.59	0	0	0	0
0.48326	-13.829	2.9045	12.665	0	0	0	0
0.66109	-13.889	2.8771	12.739	0	0	0	0
0.84094	-13.962	2.8406	12.804	0.8614	-13.932	0	0
1.0211	-14.044	2.7918	12.849	0	0	0	0
1.2004	-14.131	2.7287	12.867	0	0	0	0
1.3778	-14.218	2.6508	12.859	0	0	0	0
1.5517	-14.302	2.5598	12.83	0	0	0	0
1.7197	-14.382	2.4588	12.784	0	0	0	0
1.8785	-14.456	2.3516	12.728	0	0	0	0
2.0255	-14.52	2.2422	12.669	0	0	0	0
2.1599	-14.575	2.134	12.613	0	0	0	0
2.2819	-14.618	2.0298	12.559	0	0	2.312	-14.666
2.3921	-14.65	1.931	12.5	0	0	0	0
2.4918	-14.676	1.8388	12.433	0	0	0	0
2.5822	-14.699	1.7546	12.358	0	0	0	0
2.6649	-14.722	1.6799	12.278	0	0	0	0
2.7422	-14.745	1.6161	12.197	0	0	0	0
2.816	-14.766	1.5631	12.118	0	0	0	0
2.8861	-14.787	1.5208	12.044	0	0	0	0
2.951	-14.807	1.4894	11.981	0	0	0	0
3.0091	-14.826	1.4692	11.934	0	0	0	0
3.0595	-14.845	1.4581	11.904	0	0	0	0
3.1013	-14.863	1.451	11.886	0	0	0	0
3.1339	-14.88	1.4411	11.873	0	0	0	0
3.1579	-14.894	1.4211	11.859	0	0	0	0
3.1748	-14.903	1.3842	11.839	0	0	0	0
3.1869	-14.907	1.3258	11.811	0	0	0	0
3.1967	-14.905	1.2443	11.778	0	0	0	0
3.2071	-14.898	1.1414	11.743	0	0	0	0
3.2214	-14.886	1.0213	11.712	0	0	0	0
3.2423	-14.869	0.88907	11.686	0	0	0	0
3.271	-14.85	0.7494	11.665	0	0	0	0
3.307	-14.83	0.60614	11.644	0	0	0	0
3.3482	-14.813	0.46289	11.616	0	0	0	0
3.3907	-14.8	0.32292	11.581	0	0	0	0
3.4293	-14.79	0.18819	11.546	0	0	0	0
3.4585	-14.781	0.058604	11.525	0	0	0	0
3.4738	-14.773	-0.066806	11.532	0	0	0	0
3.4726	-14.765	-0.18726	11.574	0	0	0	0
