## Supplementary material for "How to control unpredictable others in court-net sports": International match data: n8_4_3.txt

-1.9331	-12.317	3.6001	6.6408	0	0	-1.9341	-12.319
-1.9488	-12.261	3.6118	6.6277	0	0	0	0
-1.9547	-12.216	3.617	6.6252	0	0	0	0
-1.9522	-12.183	3.6179	6.6316	0	0	0	0
-1.9435	-12.162	3.6164	6.6452	0	0	0	0
-1.9315	-12.148	3.6135	6.6645	0	0	0	0
-1.9187	-12.137	3.61	6.6865	0	0	0	0
-1.9069	-12.126	3.6064	6.7064	0	0	0	0
-1.8964	-12.112	3.6029	6.7198	0	0	0	0
-1.8871	-12.094	3.5996	6.7246	0	0	0	0
-1.8786	-12.072	3.5964	6.7208	0	0	0	0
-1.8705	-12.046	3.5933	6.7098	0	0	0	0
-1.8631	-12.016	3.5905	6.6936	0	0	0	0
-1.8562	-11.983	3.5886	6.6751	0	0	0	0
-1.8501	-11.949	3.5887	6.6579	0	0	0	0
-1.8444	-11.916	3.5923	6.6441	0	0	0	0
-1.8391	-11.889	3.6014	6.634	0	0	0	0
-1.8342	-11.872	3.6177	6.6266	0	0	0	0
-1.8297	-11.866	3.6424	6.6207	0	0	0	0
-1.8259	-11.869	3.6748	6.6151	0	0	0	0
-1.8231	-11.877	3.7129	6.6095	0	0	0	0
-1.8219	-11.889	3.7531	6.603	0	0	0	0
-1.8225	-11.903	3.7919	6.5928	0	0	0	0
-1.8247	-11.922	3.8265	6.5738	0	0	0	0
-1.8276	-11.946	3.8556	6.5416	0	0	0	0
-1.8299	-11.978	3.8786	6.4965	0	0	0	0
-1.8309	-12.019	3.8956	6.4445	0	0	0	0
-1.8302	-12.065	3.9072	6.3943	0	0	0	0
-1.828	-12.114	3.914	6.3545	0	0	0	0
-1.8247	-12.161	3.9174	6.3302	0	0	0	0
-1.8207	-12.203	3.9185	6.3225	0	0	0	0
-1.8164	-12.237	3.9187	6.3295	0	0	0	0
-1.8117	-12.264	3.9188	6.3469	0	0	0	0
-1.8065	-12.282	3.9195	6.3675	0	0	0	0
-1.8004	-12.287	3.9211	6.3814	0	0	0	0
-1.7931	-12.279	3.9238	6.3781	0	0	0	0
-1.7837	-12.256	3.9281	6.3518	0	0	0	0
-1.7719	-12.221	3.9343	6.3042	0	0	0	0
-1.7575	-12.179	3.9418	6.2415	0	0	0	0
-1.7416	-12.136	3.9486	6.1695	0	0	0	0
-1.7248	-12.099	3.9519	6.0905	3.9798	6.0991	0	0
-1.7084	-12.073	3.9495	6.0054	0	0	0	0
-1.6932	-12.06	3.9411	5.9173	0	0	0	0
-1.6803	-12.056	3.9285	5.833	0	0	0	0
-1.6706	-12.058	3.915	5.76	0	0	0	0
-1.6642	-12.061	3.9032	5.7033	0	0	0	0
-1.6607	-12.064	3.8946	5.6641	0	0	0	0
-1.6593	-12.066	3.8893	5.6404	0	0	0	0
-1.6592	-12.067	3.887	5.6283	0	0	0	0
-1.6597	-12.067	3.8875	5.624	0	0	0	0
-1.6602	-12.066	3.8902	5.6243	0	0	0	0
-1.6603	-12.064	3.8949	5.6274	0	0	0	0
-1.6597	-12.063	3.901	5.6329	0	0	0	0
-1.658	-12.064	3.9077	5.6416	0	0	3.9177	5.6194
-1.6553	-12.069	3.9138	5.6552	0	0	0	0
-1.6515	-12.079	3.9184	5.6754	0	0	0	0
-1.6473	-12.095	3.9212	5.7032	0	0	0	0
-1.6437	-12.117	3.9217	5.7375	0	0	0	0
-1.6417	-12.141	3.9196	5.7756	0	0	0	0
-1.6422	-12.162	3.9149	5.8145	0	0	0	0
-1.6456	-12.175	3.9072	5.8532	0	0	0	0
-1.6513	-12.179	3.8962	5.8915	0	0	0	0
-1.6573	-12.172	3.8813	5.9282	0	0	0	0
-1.6599	-12.158	3.8621	5.9619	0	0	0	0
-1.654	-12.141	3.8378	5.9931	0	0	0	0
-1.6344	-12.124	3.8074	6.0253	0	0	0	0
-1.5959	-12.109	3.7691	6.0628	0	0	0	0
-1.535	-12.099	3.721	6.1084	0	0	0	0
-1.4503	-12.095	3.6616	6.1642	0	0	0	0
-1.3441	-12.1	3.5907	6.2322	0	0	0	0
-1.2214	-12.114	3.5101	6.3144	0	0	0	0
-1.0891	-12.137	3.4229	6.4111	0	0	0	0
-0.9543	-12.169	3.332	6.5196	0	0	0	0
-0.8218	-12.21	3.2386	6.6354	0	0	0	0
-0.69323	-12.261	3.142	6.7525	0	0	0	0
-0.56696	-12.324	3.0403	6.8641	0	0	0	0
-0.43959	-12.399	2.9339	6.9648	0	0	0	0
-0.30794	-12.488	2.827	7.054	0	0	0	0
-0.17115	-12.585	2.7256	7.136	0	0	0	0
-0.031155	-12.688	2.6336	7.2168	0	0	0	0
0.10899	-12.791	2.5515	7.3036	0	0	0	0
0.24787	-12.894	2.4755	7.405	0	0	0	0
0.387	-12.994	2.3988	7.5289	0	0	0	0
0.53001	-13.093	2.3147	7.6775	0	0	0	0
0.67979	-13.194	2.2198	7.8445	0	0	0	0
0.83602	-13.298	2.1151	8.0166	0	0	0	0
0.99568	-13.404	2.0045	8.1773	0	0	0	0
1.1558	-13.51	1.8931	8.3131	0	0	0	0
1.3143	-13.614	1.7853	8.4215	0	0	0	0
1.4692	-13.718	1.6842	8.5126	0	0	0	0
1.6191	-13.823	1.5915	8.6017	0	0	0	0
1.7635	-13.929	1.5076	8.6987	1.777	-13.869	0	0
1.9039	-14.039	1.4328	8.8054	0	0	0	0
2.0417	-14.151	1.3661	8.9196	0	0	0	0
2.1774	-14.264	1.3059	9.0386	0	0	0	0
2.3091	-14.376	1.2492	9.1611	0	0	0	0
2.4339	-14.486	1.193	9.2865	0	0	0	0
2.5485	-14.589	1.1354	9.4152	0	0	0	0
2.6509	-14.682	1.0756	9.5467	0	0	0	0
2.7407	-14.761	1.0128	9.6786	0	0	0	0
2.8197	-14.826	0.94679	9.8052	0	0	2.775	-14.801
2.8901	-14.877	0.87849	9.9212	0	0	0	0
2.9533	-14.914	0.81004	10.026	0	0	0	0
3.0104	-14.938	0.74338	10.125	0	0	0	0
3.0632	-14.951	0.67938	10.221	0	0	0	0
3.1156	-14.955	0.61815	10.31	0	0	0	0
3.1712	-14.951	0.55989	10.388	0	0	0	0
3.2316	-14.943	0.50507	10.452	0	0	0	0
3.2955	-14.932	0.45344	10.509	0	0	0	0
3.361	-14.921	0.40295	10.569	0	0	0	0
3.4259	-14.915	0.34965	10.643	0	0	0	0
3.4881	-14.916	0.28917	10.732	0	0	0	0
3.5455	-14.929	0.21878	10.836	0	0	0	0
3.5966	-14.951	0.13918	10.949	0	0	0	0
3.641	-14.979	0.054587	11.065	0	0	0	0
3.6794	-15.01	-0.029197	11.176	0	0	0	0
3.7131	-15.039	-0.10727	11.275	0	0	0	0
3.7434	-15.064	-0.17739	11.357	0	0	0	0
3.7709	-15.082	-0.24013	11.422	0	0	0	0
3.7945	-15.088	-0.29799	11.477	0	0	0	0
3.8115	-15.08	-0.35438	11.531	0	0	0	0
3.8182	-15.055	-0.41273	11.594	0	0	0	0
3.8112	-15.018	-0.47557	11.674	0	0	0	0
3.7875	-14.973	-0.54389	11.769	0	0	0	0
3.7466	-14.929	-0.61761	11.878	0	0	0	0
3.691	-14.889	-0.69606	11.994	0	0	0	0
3.6254	-14.856	-0.77759	12.107	0	0	0	0
3.5545	-14.831	-0.85916	12.2	0	0	0	0
3.481	-14.814	-0.93714	12.259	0	0	0	0
3.4063	-14.803	-1.0085	12.281	0	0	0	0
3.3307	-14.796	-1.0711	12.273	0	0	0	0
3.2548	-14.789	-1.1243	12.246	0	0	0	0
3.1797	-14.781	-1.1688	12.209	0	0	0	0
3.1066	-14.771	-1.2071	12.166	0	0	0	0
3.0353	-14.756	-1.2428	12.12	-1.2108	12.135	0	0
2.963	-14.738	-1.2796	12.071	0	0	0	0
2.8858	-14.714	-1.3202	12.022	0	0	0	0
2.8009	-14.683	-1.3652	11.976	0	0	0	0
2.7069	-14.647	-1.4143	11.935	0	0	0	0
2.6039	-14.608	-1.4666	11.904	0	0	0	0
2.4928	-14.57	-1.5211	11.887	0	0	0	0
2.3753	-14.538	-1.5757	11.883	0	0	0	0
2.2545	-14.517	-1.6277	11.886	0	0	-1.6058	11.946
2.1344	-14.509	-1.6744	11.893	0	0	0	0
2.02	-14.509	-1.7137	11.904	0	0	0	0
1.9159	-14.514	-1.7456	11.919	0	0	0	0
1.8242	-14.516	-1.7711	11.94	0	0	0	0
1.7444	-14.511	-1.7915	11.958	0	0	0	0
1.6737	-14.492	-1.8074	11.965	0	0	0	0
1.6073	-14.456	-1.8188	11.954	0	0	0	0
1.5391	-14.401	-1.8252	11.923	0	0	0	0
1.4627	-14.327	-1.8257	11.876	0	0	0	0
1.3739	-14.238	-1.8199	11.817	0	0	0	0
1.2722	-14.138	-1.8082	11.752	0	0	0	0
1.16	-14.036	-1.7917	11.693	0	0	0	0
1.0414	-13.936	-1.7725	11.652	0	0	0	0
0.91982	-13.838	-1.7529	11.639	0	0	0	0
0.79679	-13.74	-1.7338	11.656	0	0	0	0
0.67196	-13.637	-1.7146	11.703	0	0	0	0
0.54439	-13.526	-1.693	11.774	0	0	0	0
0.41466	-13.403	-1.6662	11.862	0	0	0	0
0.28571	-13.266	-1.6313	11.957	0	0	0	0
0.16147	-13.119	-1.5869	12.05	0	0	0	0
0.044568	-12.962	-1.5334	12.141	0	0	0	0
-0.064427	-12.797	-1.4724	12.229	0	0	0	0
-0.16643	-12.627	-1.4061	12.318	0	0	0	0
-0.26338	-12.457	-1.3367	12.405	0	0	0	0
-0.35829	-12.291	-1.2665	12.488	0	0	0	0
-0.45454	-12.128	-1.1977	12.561	0	0	0	0
-0.55447	-11.967	-1.1323	12.621	0	0	0	0
-0.65839	-11.806	-1.0708	12.668	0	0	0	0
-0.76489	-11.644	-1.0113	12.702	0	0	0	0
-0.87238	-11.484	-0.95041	12.727	0	0	0	0
-0.98054	-11.326	-0.88466	12.747	0	0	0	0
-1.0899	-11.171	-0.81204	12.766	0	0	0	0
-1.2008	-11.017	-0.7322	12.785	0	0	0	0
-1.3123	-10.86	-0.64615	12.804	0	0	0	0
-1.4229	-10.697	-0.55565	12.82	0	0	0	0
-1.5306	-10.521	-0.46256	12.829	0	0	0	0
-1.6343	-10.334	-0.36833	12.832	0	0	0	0
-1.7333	-10.138	-0.27415	12.827	0	0	0	0
-1.8278	-9.9404	-0.1813	12.813	0	0	0	0
-1.9188	-9.7473	-0.091486	12.791	0	0	0	0
-2.009	-9.5613	-0.007017	12.759	-1.9787	-9.5103	0	0
-2.1017	-9.3807	0.069884	12.718	0	0	0	0
-2.1991	-9.2022	0.13788	12.667	0	0	0	0
-2.3013	-9.0235	0.1965	12.609	0	0	0	0
-2.4063	-8.8446	0.24567	12.552	0	0	0	0
-2.5107	-8.6682	0.28569	12.501	0	0	0	0
-2.6109	-8.4979	0.31714	12.461	0	0	0	0
-2.7042	-8.3357	0.34055	12.434	0	0	0	0
-2.7886	-8.1816	0.35584	12.417	0	0	0	0
-2.8632	-8.0354	0.36269	12.41	0	0	0	0
-2.928	-7.8978	0.36159	12.411	0	0	0	0
-2.9845	-7.7697	0.35411	12.416	0	0	0	0
-3.0341	-7.652	0.34221	12.421	0	0	0	0
-3.0777	-7.5458	0.32793	12.425	0	0	0	0
-3.1153	-7.4525	0.31365	12.427	0	0	0	0
-3.1463	-7.3725	0.30206	12.428	0	0	0	0
-3.1704	-7.3049	0.29562	12.429	0	0	-3.1893	-7.1938
-3.1881	-7.2467	0.29593	12.432	0	0	0	0
-3.2006	-7.1927	0.30336	12.439	0	0	0	0
-3.2107	-7.1355	0.31684	12.45	0	0	0	0
-3.2213	-7.07	0.3337	12.467	0	0	0	0
-3.235	-6.9953	0.35006	12.488	0	0	0	0
-3.2533	-6.9154	0.36202	12.511	0	0	0	0
-3.2775	-6.8361	0.36687	12.532	0	0	0	0
-3.3085	-6.7629	0.36414	12.549	0	0	0	0
-3.3464	-6.699	0.35624	12.564	0	0	0	0
-3.3894	-6.6444	0.34846	12.581	0	0	0	0
-3.4345	-6.597	0.34801	12.604	0	0	0	0
-3.4797	-6.5539	0.36225	12.635	0	0	0	0
-3.5251	-6.513	0.39708	12.675	0	0	0	0
-3.5723	-6.474	0.45545	12.717	0	0	0	0
-3.622	-6.4377	0.53624	12.751	0	0	0	0
-3.6739	-6.4051	0.63465	12.765	0	0	0	0
-3.7265	-6.3779	0.74449	12.753	0	0	0	0
-3.7779	-6.3567	0.86052	12.717	0	0	0	0
-3.8257	-6.3406	0.97951	12.662	0	0	0	0
-3.8672	-6.3279	1.1004	12.595	0	0	0	0
-3.9002	-6.3175	1.2242	12.518	0	0	0	0
-3.9238	-6.3093	1.3525	12.433	0	0	0	0
-3.938	-6.3025	1.4857	12.342	0	0	0	0
-3.9428	-6.2961	1.6216	12.25	0	0	0	0
-3.9372	-6.2885	1.7567	12.162	0	0	0	0
-3.9192	-6.2782	1.8887	12.084	0	0	0	0
-3.8858	-6.2648	2.018	12.019	0	0	0	0
-3.8347	-6.249	2.1474	11.969	0	0	0	0
-3.7655	-6.2332	2.2796	11.929	0	0	0	0
-3.6801	-6.2199	2.4158	11.885	0	0	0	0
-3.5816	-6.2118	2.5536	11.821	0	0	0	0
-3.474	-6.2122	2.6896	11.727	0	0	0	0
-3.3607	-6.2235	2.822	11.598	0	0	0	0
-3.2443	-6.2462	2.9522	11.442	0	0	0	0
-3.1269	-6.2779	3.0825	11.274	0	0	0	0
-3.0098	-6.3141	3.2145	11.101	0	0	0	0
-2.893	-6.3494	3.3473	10.926	0	0	0	0
-2.7761	-6.3803	3.4785	10.741	0	0	0	0
-2.6592	-6.4066	3.6065	10.544	0	0	0	0
-2.5441	-6.4302	3.73	10.337	3.7419	10.249	0	0
-2.4333	-6.453	3.8486	10.126	0	0	0	0
-2.3293	-6.4762	3.9625	9.9235	0	0	0	0
-2.2331	-6.5003	4.0723	9.7365	0	0	0	0
-2.1435	-6.5251	4.1796	9.5703	0	0	0	0
-2.0574	-6.5515	4.2854	9.4265	0	0	0	0
-1.9702	-6.5817	4.3888	9.3064	0	0	0	0
-1.8786	-6.6182	4.4876	9.2106	0	0	0	0
-1.7817	-6.6633	4.5795	9.1361	0	0	4.6117	9.0703
-1.6805	-6.7184	4.6637	9.075	0	0	0	0
-1.5777	-6.784	4.7409	9.0186	0	0	0	0
-1.4761	-6.8591	4.8125	8.9613	0	0	0	0
-1.3779	-6.9412	4.8798	8.9023	0	0	0	0
-1.2855	-7.027	4.9443	8.8418	0	0	0	0
-1.2007	-7.1128	5.0067	8.7799	0	0	0	0
-1.1243	-7.1948	5.0665	8.7174	0	0	0	0
-1.0555	-7.2688	5.1229	8.6572	0	0	0	0
-0.99161	-7.3316	5.1753	8.6038	0	0	0	0
-0.92763	-7.381	5.2244	8.5634	0	0	0	0
-0.85749	-7.4179	5.2714	8.5429	0	0	0	0
-0.77533	-7.4463	5.3177	8.5451	0	0	0	0
-0.67709	-7.4729	5.3632	8.5648	0	0	0	0
-0.56186	-7.5044	5.4072	8.59	0	0	0	0
-0.43278	-7.5468	5.4488	8.6075	0	0	0	0
-0.29636	-7.603	5.4876	8.6073	0	0	0	0
-0.15972	-7.6723	5.5232	8.5851	0	0	0	0
-0.027291	-7.7512	5.5546	8.5434	0	0	0	0
0.10074	-7.8363	5.5799	8.4883	0	0	0	0
0.22748	-7.9268	5.5961	8.4273	0	0	0	0
0.35657	-8.0244	5.5996	8.3689	0	0	0	0
0.48995	-8.1317	5.5871	8.3206	0	0	0	0
0.6269	-8.2497	5.5568	8.2851	0	0	0	0
0.76462	-8.3762	5.5084	8.2596	0	0	0	0
0.89999	-8.5074	5.4435	8.2373	0	0	0	0
1.0314	-8.6398	5.3649	8.2116	0	0	0	0
1.159	-8.7715	5.2769	8.1794	0	0	0	0
1.2828	-8.9034	5.1839	8.1422	0.83817	-5.1566	0	0
1.4013	-9.0387	5.0878	8.1042	0	0	0	0
1.5123	-9.1793	4.9875	8.0694	0	0	0	0
1.6128	-9.3228	4.8802	8.0403	0	0	0	0
1.7008	-9.4636	4.7654	8.0176	0	0	0	0
1.7759	-9.5976	4.6453	8.0009	0	0	0	0
1.8399	-9.7246	4.5234	7.989	0	0	1.2054	-5.6792
1.8979	-9.8473	4.4016	7.9817	0	0	0	0
1.9562	-9.9701	4.2788	7.981	0	0	0	0
2.0209	-10.099	4.1518	7.9906	0	0	0	0
2.0954	-10.242	4.0177	8.0124	0	0	0	0
2.1803	-10.41	3.876	8.0444	0	0	0	0
2.2744	-10.606	3.7294	8.081	0	0	0	0
2.3751	-10.828	3.581	8.1149	0	0	0	0
2.4781	-11.066	3.4326	8.1408	0	0	0	0
2.5786	-11.307	3.2837	8.1563	0	0	0	0
2.673	-11.538	3.1325	8.1628	0	0	0	0
2.7604	-11.752	2.978	8.1656	0	0	0	0
2.8425	-11.945	2.8204	8.1699	0	0	0	0
2.9217	-12.116	2.6619	8.1778	0	0	0	0
3.0001	-12.267	2.5059	8.1894	0	0	0	0
3.0782	-12.401	2.3543	8.2069	0	0	0	0
3.1548	-12.526	2.2055	8.2352	0	0	0	0
3.2284	-12.641	2.0547	8.2804	0	0	0	0
3.297	-12.748	1.8963	8.3454	0	0	0	0
3.3594	-12.845	1.7267	8.4249	0	0	0	0
3.4151	-12.933	1.5449	8.5062	0	0	0	0
3.4643	-13.012	1.3535	8.5749	0	0	0	0
3.5076	-13.083	1.1564	8.6226	0	0	0	0
3.546	-13.145	0.95745	8.6507	0	0	0	0
3.5808	-13.202	0.75881	8.6674	0	0	0	0
3.6142	-13.257	0.5612	8.6838	0	0	0	0
3.649	-13.314	0.36487	8.7099	-0.72412	2.2378	0	0
3.6871	-13.379	0.16979	8.752	0	0	-0.6555	1.694
3.7288	-13.455	-0.024335	8.8105	0	0	0	0
3.7724	-13.543	-0.21776	8.8799	0	0	0	0
3.8153	-13.64	-0.40957	8.9532	0	0	0	0
3.8548	-13.739	-0.59613	9.0262	0	0	0	0
3.8887	-13.835	-0.77121	9.0976	0	0	0	0
3.9158	-13.919	-0.92758	9.1648	0	0	0	0
3.936	-13.988	-1.0583	9.2236	0	0	0	0
