## Supplementary material for "How to control unpredictable others in court-net sports": International match data: n8_5_1.txt

-0.82703	12.161	3.1588	-12.336	0	0	-0.82641	12.161
-0.83989	12.199	3.1479	-12.374	0	0	0	0
-0.85718	12.224	3.1367	-12.419	0	0	0	0
-0.87959	12.229	3.1258	-12.47	0	0	0	0
-0.90664	12.211	3.1165	-12.522	0	0	0	0
-0.93667	12.169	3.11	-12.569	0	0	0	0
-0.96747	12.105	3.107	-12.607	0	0	0	0
-0.99679	12.025	3.1077	-12.634	0	0	0	0
-1.0221	11.935	3.1117	-12.649	0	0	0	0
-1.0411	11.845	3.118	-12.654	0	0	0	0
-1.052	11.763	3.125	-12.651	0	0	0	0
-1.0546	11.697	3.1304	-12.64	0	0	0	0
-1.0488	11.647	3.1315	-12.622	0	0	0	0
-1.0346	11.612	3.1247	-12.595	0.55939	-2.2487	0	0
-1.0125	11.584	3.1061	-12.559	0	0	0	0
-0.98359	11.559	3.0734	-12.514	0	0	0	0
-0.94991	11.535	3.0263	-12.465	0	0	0	0
-0.9138	11.515	2.9677	-12.415	0	0	0	0
-0.87775	11.503	2.9018	-12.373	0	0	0	0
-0.84429	11.502	2.8335	-12.342	0	0	0	0
-0.81512	11.516	2.7674	-12.324	0	0	0	0
-0.79063	11.548	2.7075	-12.318	0	0	0	0
-0.77003	11.592	2.6569	-12.321	0	0	0	0
-0.75176	11.644	2.6175	-12.33	0	0	0	0
-0.73413	11.698	2.5896	-12.343	0	0	0	0
-0.71606	11.747	2.5722	-12.354	0	0	0	0
-0.69706	11.791	2.564	-12.359	0	0	0	0
-0.67662	11.829	2.5634	-12.354	0	0	0	0
-0.65366	11.864	2.5682	-12.334	0	0	1.0551	-3.0496
-0.62692	11.895	2.5748	-12.303	0	0	0	0
-0.59574	11.922	2.5788	-12.264	0	0	0	0
-0.56029	11.943	2.5761	-12.223	0	0	0	0
-0.52167	11.962	2.5639	-12.187	0	0	0	0
-0.48248	11.981	2.5414	-12.16	0	0	0	0
-0.44657	12.005	2.5093	-12.142	0	0	0	0
-0.41713	12.036	2.4697	-12.133	0	0	0	0
-0.39468	12.077	2.4251	-12.131	0	0	0	0
-0.37663	12.126	2.3778	-12.132	0	0	0	0
-0.35822	12.178	2.3302	-12.133	0	0	0	0
-0.33392	12.228	2.284	-12.132	0	0	0	0
-0.29919	12.274	2.2397	-12.125	0	0	0	0
-0.25187	12.317	2.1958	-12.115	0	0	0	0
-0.19277	12.36	2.1486	-12.101	0	0	0	0
-0.12549	12.407	2.0938	-12.084	0	0	0	0
-0.055663	12.463	2.0272	-12.068	0	0	0	0
0.010657	12.532	1.9453	-12.058	0	0	0	0
0.068864	12.617	1.8464	-12.059	0	0	0	0
0.1167	12.715	1.7321	-12.073	0	0	0	0
0.15413	12.817	1.6061	-12.101	0	0	0	0
0.18264	12.909	1.474	-12.141	0	0	0	0
0.20485	12.976	1.3417	-12.188	0	0	0	0
0.22432	13.009	1.215	-12.238	0.44146	3.0055	0	0
0.24504	13.009	1.0984	-12.287	0	0	0	0
0.27029	12.983	0.9946	-12.335	0	0	0	0
0.30135	12.94	0.9039	-12.383	0	0	0	0
0.33723	12.888	0.82345	-12.432	0	0	0	0
0.37523	12.832	0.74897	-12.482	0	0	0	0
0.41175	12.777	0.6772	-12.532	0	0	0	0
0.44303	12.728	0.60677	-12.578	0	0	0	0
0.46632	12.69	0.53726	-12.615	0	0	0	0
0.481	12.664	0.46867	-12.642	0	0	0	0
0.48843	12.648	0.40159	-12.657	0	0	0	0
0.49114	12.641	0.33725	-12.662	0	0	0	0
0.49212	12.639	0.2769	-12.664	0	0	0	0
0.4945	12.641	0.2209	-12.667	0	0	0	0
0.50138	12.645	0.16823	-12.678	0	0	0.48966	12.652
0.51554	12.652	0.11723	-12.699	0	0	0	0
0.53921	12.662	0.066647	-12.729	0	0	0	0
0.57343	12.677	0.016056	-12.77	0	0	0	0
0.61724	12.696	-0.034088	-12.82	0	0	0	0
0.66753	12.719	-0.082305	-12.878	0	0	0	0
0.72028	12.743	-0.12627	-12.943	0	0	0	0
0.77186	12.763	-0.16351	-13.012	0	0	0	0
0.81927	12.775	-0.19217	-13.078	0	0	0	0
0.86004	12.776	-0.21159	-13.134	0	0	0	0
0.89246	12.767	-0.22265	-13.175	0	0	0	0
0.91603	12.755	-0.22753	-13.197	0	0	0	0
0.93162	12.743	-0.229	-13.202	0	0	0	0
0.94097	12.738	-0.22909	-13.191	0	0	0	0
0.94609	12.74	-0.22743	-13.168	0	0	0	0
0.94884	12.754	-0.22046	-13.138	0	0	0	0
0.95051	12.781	-0.2022	-13.106	0	0	0	0
0.95156	12.822	-0.16639	-13.079	0	0	0	0
0.95146	12.874	-0.10848	-13.062	0	0	0	0
0.94861	12.939	-0.026662	-13.057	0	0	0	0
0.94042	13.012	0.076913	-13.066	0	0	0	0
0.92365	13.089	0.19561	-13.087	0	0	0	0
0.89561	13.162	0.32043	-13.12	0	0	0	0
0.85562	13.225	0.44362	-13.164	0	0	0	0
0.8057	13.269	0.56076	-13.217	0	0	0	0
0.74919	13.292	0.67067	-13.279	0	0	0	0
0.68905	13.298	0.77437	-13.35	0	0	0	0
0.62755	13.296	0.87319	-13.426	0	0	0	0
0.56675	13.298	0.96748	-13.507	0	0	0	0
0.50847	13.307	1.0566	-13.59	0	0	0	0
0.45401	13.323	1.1406	-13.676	0	0	0	0
0.40438	13.343	1.221	-13.763	1.2163	-13.724	0	0
0.36058	13.36	1.3009	-13.851	0	0	0	0
0.32342	13.373	1.3829	-13.936	0	0	0	0
0.29283	13.382	1.4684	-14.016	0	0	0	0
0.26737	13.386	1.5575	-14.088	0	0	0	0
0.24494	13.389	1.6498	-14.153	0	0	0	0
0.22399	13.391	1.7439	-14.213	0	0	0	0
0.20391	13.394	1.8374	-14.268	0	0	0	0
0.18446	13.396	1.9273	-14.317	0	0	0	0
0.16521	13.395	2.0111	-14.358	0	0	0	0
0.14548	13.388	2.0878	-14.395	0	0	2.1066	-14.376
0.12487	13.37	2.1575	-14.429	0	0	0	0
0.1034	13.34	2.221	-14.467	0	0	0	0
0.081521	13.298	2.279	-14.512	0	0	0	0
0.059925	13.246	2.3324	-14.567	0	0	0	0
0.039273	13.19	2.3824	-14.633	0	0	0	0
0.019839	13.136	2.4299	-14.709	0	0	0	0
0.001434	13.089	2.4757	-14.792	0	0	0	0
-0.016007	13.048	2.5202	-14.877	0	0	0	0
-0.031214	13.013	2.5641	-14.962	0	0	0	0
-0.040601	12.985	2.6063	-15.043	0	0	0	0
-0.038558	12.967	2.6446	-15.116	0	0	0	0
-0.018959	12.957	2.6755	-15.179	0	0	0	0
0.023095	12.957	2.6966	-15.229	0	0	0	0
0.089374	12.963	2.7067	-15.266	0	0	0	0
0.1769	12.97	2.7062	-15.293	0	0	0	0
0.2786	12.977	2.6969	-15.313	0	0	0	0
0.38637	12.984	2.6812	-15.329	0	0	0	0
0.49374	12.995	2.6615	-15.343	0	0	0	0
0.59669	13.009	2.639	-15.355	0	0	0	0
0.69316	13.023	2.6134	-15.363	0	0	0	0
0.78235	13.038	2.5824	-15.361	0	0	0	0
0.86528	13.057	2.5431	-15.346	0	0	0	0
0.94578	13.085	2.493	-15.311	0	0	0	0
1.0301	13.121	2.4307	-15.256	0	0	0	0
1.1245	13.158	2.3564	-15.185	0	0	0	0
1.2329	13.184	2.2712	-15.106	0	0	0	0
1.3546	13.19	2.1766	-15.026	0	0	0	0
1.4837	13.168	2.0744	-14.95	0	0	0	0
1.6112	13.117	1.9676	-14.88	0	0	0	0
1.7277	13.037	1.8596	-14.815	0	0	0	0
1.8266	12.932	1.7532	-14.756	1.8655	12.974	0	0
1.9056	12.809	1.6499	-14.703	0	0	0	0
1.9663	12.678	1.5497	-14.656	0	0	0	0
2.0121	12.553	1.4516	-14.616	0	0	0	0
2.047	12.451	1.3553	-14.584	0	0	0	0
2.0748	12.377	1.2614	-14.56	0	0	0	0
2.099	12.332	1.1707	-14.54	0	0	0	0
2.1225	12.311	1.0838	-14.518	0	0	0	0
2.1471	12.305	1.0009	-14.489	0	0	0	0
2.1737	12.308	0.92198	-14.451	0	0	0	0
2.2019	12.312	0.84703	-14.406	0	0	0	0
2.2302	12.313	0.77575	-14.36	0	0	0	0
2.2567	12.309	0.7074	-14.317	0	0	0	0
2.2802	12.299	0.64086	-14.282	0	0	0	0
2.3009	12.288	0.57517	-14.258	0	0	2.2761	12.163
2.3195	12.279	0.51031	-14.244	0	0	0	0
2.3356	12.275	0.44795	-14.241	0	0	0	0
2.3483	12.273	0.39101	-14.245	0	0	0	0
2.3572	12.27	0.34207	-14.254	0	0	0	0
2.3635	12.263	0.30206	-14.266	0	0	0	0
2.3692	12.256	0.26997	-14.277	0	0	0	0
2.376	12.247	0.24334	-14.286	0	0	0	0
2.3848	12.238	0.21846	-14.29	0	0	0	0
2.3958	12.227	0.19032	-14.288	0	0	0	0
2.4082	12.215	0.15306	-14.279	0	0	0	0
2.4194	12.204	0.10104	-14.261	0	0	0	0
2.4247	12.198	0.030188	-14.235	0	0	0	0
2.4183	12.199	-0.060713	-14.202	0	0	0	0
2.3956	12.21	-0.16919	-14.169	0	0	0	0
2.3554	12.229	-0.28977	-14.141	0	0	0	0
2.3013	12.253	-0.41598	-14.121	0	0	0	0
2.24	12.282	-0.54245	-14.107	0	0	0	0
2.1773	12.314	-0.66613	-14.097	0	0	0	0
2.1166	12.348	-0.7865	-14.085	0	0	0	0
2.0589	12.38	-0.90518	-14.069	-0.92493	-14.134	0	0
2.0042	12.407	-1.0256	-14.055	0	0	0	0
1.9521	12.428	-1.1512	-14.049	0	0	0	0
1.9023	12.441	-1.2836	-14.059	0	0	0	0
1.8544	12.447	-1.4215	-14.088	0	0	0	0
1.8087	12.446	-1.5616	-14.132	0	0	0	0
1.7652	12.441	-1.7009	-14.182	0	0	0	0
1.7237	12.437	-1.8364	-14.229	0	0	0	0
1.6846	12.438	-1.9655	-14.263	0	0	0	0
1.6477	12.444	-2.0861	-14.28	0	0	0	0
1.612	12.451	-2.1969	-14.275	0	0	0	0
1.5754	12.458	-2.2977	-14.252	0	0	0	0
1.5353	12.463	-2.3894	-14.215	0	0	0	0
1.49	12.466	-2.4732	-14.17	0	0	0	0
1.4399	12.467	-2.551	-14.125	0	0	-2.5637	-14.079
1.387	12.468	-2.6249	-14.086	0	0	0	0
1.3331	12.469	-2.6984	-14.057	0	0	0	0
1.2802	12.465	-2.775	-14.042	0	0	0	0
1.2298	12.455	-2.8572	-14.044	0	0	0	0
1.184	12.44	-2.9452	-14.064	0	0	0	0
1.1446	12.423	-3.0371	-14.102	0	0	0	0
1.1118	12.407	-3.1294	-14.157	0	0	0	0
1.0854	12.395	-3.2186	-14.227	0	0	0	0
1.0654	12.386	-3.3024	-14.306	0	0	0	0
1.0529	12.381	-3.3797	-14.391	0	0	0	0
1.0493	12.378	-3.4502	-14.474	0	0	0	0
1.0569	12.378	-3.5128	-14.547	0	0	0	0
1.0785	12.378	-3.5669	-14.607	0	0	0	0
1.1168	12.378	-3.6127	-14.648	0	0	0	0
1.1732	12.379	-3.6512	-14.67	0	0	0	0
1.2456	12.381	-3.6833	-14.678	0	0	0	0
1.3281	12.383	-3.7094	-14.673	0	0	0	0
1.4131	12.386	-3.7294	-14.658	0	0	0	0
1.494	12.387	-3.7426	-14.636	0	0	0	0
1.5676	12.383	-3.7487	-14.613	0	0	0	0
1.6331	12.373	-3.7473	-14.593	0	0	0	0
1.6904	12.36	-3.7385	-14.577	0	0	0	0
1.7396	12.349	-3.7228	-14.57	0	0	0	0
1.7805	12.346	-3.701	-14.569	0	0	0	0
1.8138	12.354	-3.6747	-14.574	0	0	0	0
1.8408	12.376	-3.6454	-14.583	0	0	0	0
1.864	12.409	-3.6143	-14.59	0	0	0	0
1.8866	12.449	-3.583	-14.593	1.8769	12.369	0	0
1.9121	12.491	-3.5527	-14.588	0	0	0	0
1.9435	12.53	-3.5227	-14.573	0	0	0	0
1.9825	12.561	-3.491	-14.549	0	0	0	0
2.0286	12.578	-3.4549	-14.517	0	0	0	0
2.0788	12.58	-3.4119	-14.48	0	0	0	0
2.1285	12.566	-3.3604	-14.439	0	0	0	0
2.1734	12.538	-3.3011	-14.393	0	0	0	0
2.2111	12.498	-3.2359	-14.34	0	0	0	0
2.241	12.454	-3.1669	-14.28	0	0	0	0
2.2632	12.414	-3.0948	-14.212	0	0	0	0
2.2782	12.383	-3.0192	-14.139	0	0	0	0
2.2873	12.362	-2.94	-14.065	0	0	0	0
2.2918	12.35	-2.858	-13.996	0	0	2.2829	12.321
2.2935	12.343	-2.7732	-13.937	0	0	0	0
2.2936	12.34	-2.6851	-13.892	0	0	0	0
2.2932	12.338	-2.5941	-13.862	0	0	0	0
2.2926	12.336	-2.5035	-13.845	0	0	0	0
2.2917	12.334	-2.4185	-13.836	0	0	0	0
2.2902	12.335	-2.3444	-13.831	0	0	0	0
2.2873	12.341	-2.284	-13.825	0	0	0	0
2.282	12.357	-2.2361	-13.814	0	0	0	0
2.2735	12.387	-2.1949	-13.795	0	0	0	0
2.2613	12.436	-2.1528	-13.762	0	0	0	0
2.246	12.505	-2.1025	-13.712	0	0	0	0
2.2292	12.592	-2.0396	-13.643	0	0	0	0
2.2118	12.692	-1.9636	-13.556	0	0	0	0
2.1942	12.797	-1.8766	-13.457	0	0	0	0
2.1761	12.9	-1.782	-13.352	0	0	0	0
2.1572	12.993	-1.6835	-13.248	0	0	0	0
2.1368	13.071	-1.5846	-13.151	0	0	0	0
2.1139	13.135	-1.4886	-13.064	0	0	0	0
2.0867	13.191	-1.3986	-12.988	0	0	0	0
2.053	13.245	-1.318	-12.925	0	0	0	0
2.0101	13.304	-1.248	-12.873	0	0	0	0
1.9558	13.369	-1.1877	-12.83	0	0	0	0
1.8895	13.436	-1.1346	-12.794	0	0	0	0
1.8118	13.497	-1.0856	-12.76	0	0	0	0
1.7245	13.545	-1.037	-12.725	0	0	0	0
1.6307	13.579	-0.98532	-12.688	0	0	0	0
1.5358	13.597	-0.92682	-12.648	0	0	0	0
1.4456	13.603	-0.8579	-12.606	0	0	0	0
1.3647	13.598	-0.77585	-12.565	0	0	0	0
1.2941	13.59	-0.68033	-12.534	0	0	0	0
1.2324	13.583	-0.57385	-12.517	0	0	0	0
1.1772	13.58	-0.46081	-12.521	0	0	0	0
1.1256	13.583	-0.34695	-12.546	0	0	0	0
1.074	13.591	-0.2388	-12.587	0	0	0	0
1.0186	13.6	-0.14218	-12.638	0	0	0	0
0.95619	13.605	-0.060432	-12.69	0	0	0	0
0.88541	13.601	0.006288	-12.738	0	0	0	0
0.80651	13.589	0.060401	-12.777	0	0	0	0
0.72136	13.569	0.10589	-12.805	0.11177	-12.82	0	0
0.63299	13.546	0.14722	-12.819	0	0	0	0
0.54484	13.521	0.1882	-12.819	0	0	0	0
0.46031	13.497	0.23099	-12.806	0	0	0	0
0.38258	13.473	0.27562	-12.783	0	0	0	0
0.3139	13.449	0.32046	-12.752	0	0	0	0
0.25548	13.424	0.36339	-12.718	0	0	0	0
0.20784	13.402	0.40252	-12.684	0	0	0	0
0.17067	13.385	0.43618	-12.653	0	0	0	0
0.14263	13.371	0.463	-12.629	0	0	0	0
0.12188	13.36	0.48259	-12.611	0	0	0	0
0.10674	13.347	0.49578	-12.598	0	0	0	0
0.095935	13.331	0.50403	-12.586	0	0	0	0
0.088587	13.307	0.50887	-12.573	0	0	0	0
0.083972	13.276	0.51135	-12.557	0	0	0	0
0.081367	13.239	0.51185	-12.536	0	0	0	0
0.079786	13.202	0.51027	-12.514	0	0	0	0
0.077692	13.169	0.50677	-12.489	0	0	0.52594	-12.472
0.07294	13.145	0.50229	-12.463	0	0	0	0
0.063026	13.13	0.49866	-12.436	0	0	0	0
0.045601	13.12	0.49838	-12.409	0	0	0	0
0.019302	13.113	0.50411	-12.384	0	0	0	0
-0.015335	13.106	0.51803	-12.36	0	0	0	0
-0.055585	13.104	0.54118	-12.336	0	0	0	0
-0.096933	13.111	0.57297	-12.311	0	0	0	0
-0.13365	13.127	0.61126	-12.285	0	0	0	0
-0.15944	13.15	0.65273	-12.261	0	0	0	0
-0.16853	13.175	0.69367	-12.24	0	0	0	0
-0.15714	13.193	0.73101	-12.23	0	0	0	0
-0.125	13.199	0.7632	-12.231	0	0	0	0
-0.075331	13.189	0.79	-12.244	0	0	0	0
-0.013627	13.161	0.81177	-12.266	0	0	0	0
0.054157	13.115	0.82896	-12.295	0	0	0	0
0.12349	13.052	0.84178	-12.323	0	0	0	0
0.19245	12.976	0.84999	-12.344	0	0	0	0
0.26157	12.892	0.8525	-12.352	0	0	0	0
0.33272	12.799	0.847	-12.341	0	0	0	0
0.40799	12.695	0.82989	-12.314	0	0	0	0
0.4884	12.579	0.79723	-12.272	0	0	0	0
0.57247	12.454	0.74645	-12.221	0	0	0	0
0.65661	12.328	0.67768	-12.166	0	0	0	0
0.73746	12.207	0.59347	-12.11	0	0	0	0
0.81377	12.087	0.49754	-12.057	0	0	0	0
0.88623	11.963	0.39432	-12.009	0	0	0	0
0.95628	11.829	0.28933	-11.966	0	0	0	0
1.0247	11.68	0.18892	-11.929	0	0	0	0
1.0905	11.515	0.098726	-11.898	0	0	0	0
1.1508	11.338	0.021627	-11.87	0	0	0	0
1.2032	11.153	-0.042773	-11.847	0	0	0	0
1.2476	10.963	-0.097218	-11.83	0	0	0	0
1.2871	10.769	-0.14562	-11.816	0	0	0	0
1.3267	10.572	-0.19236	-11.806	0	0	0	0
1.3704	10.376	-0.24182	-11.797	0	0	0	0
1.4196	10.183	-0.29769	-11.789	0	0	0	0
1.4742	9.9968	-0.36209	-11.78	0	0	0	0
1.5334	9.8156	-0.43503	-11.77	0	0	0	0
1.5967	9.6386	-0.51463	-11.759	0	0	0	0
1.6636	9.4658	-0.59817	-11.748	0	0	0	0
1.7331	9.2985	-0.68309	-11.739	0	0	0	0
1.8045	9.1376	-0.76737	-11.736	1.778	9.0968	0	0
1.877	8.9819	-0.84913	-11.742	0	0	0	0
1.9489	8.8257	-0.92637	-11.756	0	0	0	0
2.0185	8.6589	-0.99705	-11.776	0	0	0	0
2.0848	8.473	-1.0591	-11.8	0	0	0	0
2.1471	8.2667	-1.1104	-11.825	0	0	0	0
2.2046	8.0438	-1.149	-11.852	0	0	0	0
2.2569	7.806	-1.1742	-11.877	0	0	0	0
2.3041	7.5516	-1.1872	-11.899	0	0	0	0
2.3474	7.2831	-1.1903	-11.915	0	0	0	0
2.3886	7.0134	-1.1856	-11.922	0	0	0	0
2.4299	6.7602	-1.1744	-11.921	0	0	0	0
2.473	6.536	-1.1565	-11.913	0	0	0	0
2.5182	6.3458	-1.1308	-11.9	0	0	2.5099	6.1507
2.5652	6.1888	-1.0958	-11.885	0	0	0	0
2.6126	6.0601	-1.0513	-11.866	0	0	0	0
2.6577	5.9511	-0.9992	-11.845	0	0	0	0
2.6976	5.8532	-0.94313	-11.821	0	0	0	0
2.731	5.7592	-0.88721	-11.797	0	0	0	0
2.7583	5.6655	-0.83591	-11.775	0	0	0	0
2.7812	5.5734	-0.79326	-11.756	0	0	0	0
2.801	5.4882	-0.76131	-11.743	0	0	0	0
2.8187	5.4174	-0.74023	-11.733	0	0	0	0
2.8357	5.3661	-0.72975	-11.722	0	0	0	0
2.8542	5.3353	-0.73029	-11.706	0	0	0	0
2.8769	5.3214	-0.74306	-11.678	0	0	0	0
2.9051	5.3181	-0.76957	-11.639	0	0	0	0
2.9379	5.3179	-0.81062	-11.592	0	0	0	0
2.9728	5.3131	-0.8651	-11.543	0	0	0	0
3.0066	5.2969	-0.92964	-11.497	0	0	0	0
3.0366	5.266	-0.99907	-11.461	0	0	0	0
3.0609	5.2234	-1.068	-11.436	0	0	0	0
3.0777	5.1766	-1.1327	-11.422	0	0	0	0
3.0859	5.134	-1.1925	-11.417	0	0	0	0
3.0853	5.1005	-1.2486	-11.415	0	0	0	0
3.0771	5.0773	-1.3034	-11.415	-1.3789	-11.425	0	0
3.0621	5.0628	-1.3612	-11.413	0	0	0	0
3.0395	5.0545	-1.4286	-11.41	0	0	0	0
3.0065	5.05	-1.513	-11.405	0	0	0	0
2.9591	5.0473	-1.6194	-11.4	0	0	0	0
2.8947	5.0456	-1.7489	-11.396	0	0	0	0
2.8137	5.0449	-1.8993	-11.395	0	0	0	0
2.7203	5.0458	-2.0678	-11.399	0	0	0	0
2.6211	5.0484	-2.2529	-11.41	0	0	-2.224	-11.407
2.5228	5.0528	-2.4545	-11.426	0	0	0	0
2.4298	5.06	-2.6707	-11.446	0	0	0	0
