## Supplementary material for "How to control unpredictable others in court-net sports": International match data: n8_5_2.txt

0.79513	12.107	-3.7734	-12.737	0	0	0.78932	12.027
0.78423	12.127	-3.7814	-12.718	0	0	0	0
0.76881	12.137	-3.7931	-12.697	0	0	0	0
0.74949	12.134	-3.806	-12.675	0	0	0	0
0.72774	12.11	-3.818	-12.66	0	0	0	0
0.70461	12.062	-3.8277	-12.652	0	0	0	0
0.68033	11.99	-3.8346	-12.654	0	0	0	0
0.65553	11.897	-3.8385	-12.662	0	0	0	0
0.63206	11.795	-3.8386	-12.677	0	0	0	0
0.61244	11.699	-3.8338	-12.696	0	0	0	0
0.59869	11.623	-3.8218	-12.72	0	0	0	0
0.59184	11.574	-3.8002	-12.746	0	0	0	0
0.59231	11.549	-3.7672	-12.773	0	0	0	0
0.60037	11.547	-3.723	-12.8	0	0	0	0
0.61616	11.561	-3.6712	-12.823	0	0	0	0
0.6394	11.589	-3.6179	-12.839	0	0	0	0
0.66883	11.627	-3.569	-12.845	0	0	0	0
0.70186	11.672	-3.5284	-12.84	0	0	0	0
0.73517	11.722	-3.4979	-12.825	-3.5065	-12.779	0	0
0.76582	11.778	-3.4771	-12.804	0	0	0	0
0.79197	11.839	-3.4652	-12.78	0	0	0	0
0.81307	11.903	-3.4602	-12.757	0	0	0	0
0.82917	11.966	-3.4599	-12.737	0	0	0	0
0.84016	12.029	-3.4617	-12.719	0	0	0	0
0.8457	12.092	-3.4636	-12.705	0	0	0	0
0.84596	12.156	-3.4636	-12.692	0	0	0	0
0.84183	12.218	-3.4607	-12.68	0	0	0	0
0.83466	12.274	-3.4539	-12.668	0	0	0	0
0.82638	12.324	-3.4426	-12.657	0	0	0	0
0.8199	12.372	-3.426	-12.647	0	0	0	0
0.81867	12.42	-3.4037	-12.636	0	0	0	0
0.82547	12.466	-3.3756	-12.622	0	0	0	0
0.84154	12.509	-3.3426	-12.603	0	0	0	0
0.86643	12.543	-3.3065	-12.58	0	0	0	0
0.89845	12.563	-3.27	-12.552	0	0	-3.2472	-12.437
0.93512	12.569	-3.236	-12.523	0	0	0	0
0.97374	12.558	-3.2075	-12.495	0	0	0	0
1.0114	12.534	-3.1865	-12.465	0	0	0	0
1.0452	12.503	-3.1739	-12.434	0	0	0	0
1.0732	12.47	-3.1686	-12.404	0	0	0	0
1.095	12.44	-3.168	-12.376	0	0	0	0
1.1117	12.42	-3.1693	-12.355	0	0	0	0
1.126	12.414	-3.1696	-12.346	0	0	0	0
1.1417	12.423	-3.1674	-12.348	0	0	0	0
1.1633	12.45	-3.1616	-12.359	0	0	0	0
1.1949	12.489	-3.1509	-12.378	0	0	0	0
1.2393	12.537	-3.1345	-12.401	0	0	0	0
1.297	12.584	-3.1116	-12.422	0	0	0	0
1.3666	12.627	-3.0825	-12.438	0	0	0	0
1.4438	12.667	-3.0476	-12.444	0	0	0	0
1.523	12.708	-3.0076	-12.438	0	0	0	0
1.5984	12.751	-2.9618	-12.423	0	0	0	0
1.665	12.794	-2.9082	-12.405	0	0	0	0
1.719	12.833	-2.844	-12.389	0	0	0	0
1.7586	12.863	-2.7668	-12.382	0	0	0	0
1.7846	12.883	-2.6761	-12.384	1.792	12.864	0	0
1.8002	12.894	-2.5734	-12.398	0	0	0	0
1.8101	12.9	-2.4624	-12.421	0	0	0	0
1.8187	12.903	-2.3482	-12.45	0	0	0	0
1.8296	12.904	-2.2364	-12.482	0	0	0	0
1.8446	12.905	-2.1316	-12.513	0	0	0	0
1.8632	12.907	-2.0369	-12.544	0	0	0	0
1.8827	12.909	-1.9541	-12.575	0	0	0	0
1.8998	12.912	-1.8844	-12.605	0	0	0	0
1.9125	12.914	-1.8278	-12.635	0	0	0	0
1.9207	12.915	-1.7833	-12.664	0	0	0	0
1.925	12.916	-1.749	-12.691	0	0	0	0
1.9265	12.917	-1.7226	-12.716	0	0	0	0
1.9265	12.918	-1.7016	-12.738	0	0	0	0
1.9258	12.919	-1.6837	-12.756	0	0	0	0
1.9251	12.919	-1.6668	-12.773	0	0	1.9164	12.88
1.9251	12.918	-1.649	-12.789	0	0	0	0
1.926	12.915	-1.6289	-12.805	0	0	0	0
1.9282	12.91	-1.6054	-12.82	0	0	0	0
1.9315	12.901	-1.5781	-12.836	0	0	0	0
1.9357	12.889	-1.5467	-12.854	0	0	0	0
1.9395	12.875	-1.512	-12.877	0	0	0	0
1.9412	12.863	-1.4756	-12.906	0	0	0	0
1.9386	12.857	-1.4402	-12.942	0	0	0	0
1.9305	12.865	-1.4082	-12.982	0	0	0	0
1.9175	12.893	-1.3812	-13.021	0	0	0	0
1.9004	12.939	-1.3599	-13.052	0	0	0	0
1.88	12.997	-1.344	-13.07	0	0	0	0
1.8563	13.06	-1.3324	-13.071	0	0	0	0
1.8287	13.122	-1.323	-13.05	0	0	0	0
1.797	13.181	-1.3138	-13.006	0	0	0	0
1.7617	13.237	-1.3035	-12.937	0	0	0	0
1.7243	13.292	-1.2924	-12.849	0	0	0	0
1.6868	13.348	-1.2822	-12.75	0	0	0	0
1.6514	13.407	-1.2746	-12.653	0	0	0	0
1.6189	13.471	-1.2703	-12.566	0	0	0	0
1.5881	13.538	-1.269	-12.494	0	0	0	0
1.5564	13.606	-1.2704	-12.436	0	0	0	0
1.5209	13.673	-1.2745	-12.389	0	0	0	0
1.4797	13.739	-1.2815	-12.349	0	0	0	0
1.4313	13.797	-1.2911	-12.313	0	0	0	0
1.375	13.845	-1.3022	-12.281	0	0	0	0
1.3111	13.878	-1.3137	-12.25	0	0	0	0
1.2412	13.898	-1.3257	-12.222	0	0	0	0
1.1682	13.905	-1.3397	-12.194	0	0	0	0
1.0953	13.896	-1.3588	-12.164	0	0	0	0
1.0249	13.869	-1.3868	-12.129	0	0	0	0
0.95767	13.824	-1.4261	-12.084	0	0	0	0
0.89292	13.765	-1.4772	-12.027	0	0	0	0
0.83014	13.701	-1.5383	-11.958	0	0	0	0
0.76978	13.637	-1.6063	-11.879	0	0	0	0
0.71323	13.579	-1.6773	-11.796	0	0	0	0
0.66215	13.525	-1.7482	-11.713	0	0	0	0
0.61767	13.473	-1.8161	-11.636	0	0	0	0
0.57966	13.421	-1.8786	-11.564	-1.8614	-11.52	0	0
0.54681	13.371	-1.9332	-11.498	0	0	0	0
0.51713	13.327	-1.9774	-11.441	0	0	0	0
0.48885	13.289	-2.0104	-11.394	0	0	0	0
0.46159	13.256	-2.0328	-11.357	0	0	0	0
0.43679	13.228	-2.0475	-11.332	0	0	0	0
0.41651	13.203	-2.0583	-11.314	0	0	0	0
0.40191	13.18	-2.0695	-11.301	0	0	0	0
0.39294	13.162	-2.0846	-11.288	0	0	0	0
0.3889	13.148	-2.106	-11.275	0	0	0	0
0.38913	13.137	-2.1345	-11.258	0	0	0	0
0.39331	13.126	-2.1693	-11.237	0	0	0	0
0.40149	13.116	-2.2088	-11.21	0	0	0	0
0.41374	13.105	-2.2507	-11.177	0	0	-2.2603	-11.139
0.42954	13.097	-2.2933	-11.139	0	0	0	0
0.44702	13.094	-2.3352	-11.094	0	0	0	0
0.46292	13.094	-2.3749	-11.041	0	0	0	0
0.47399	13.095	-2.4107	-10.977	0	0	0	0
0.47913	13.091	-2.4409	-10.901	0	0	0	0
0.47998	13.082	-2.4641	-10.816	0	0	0	0
0.47973	13.07	-2.4792	-10.731	0	0	0	0
0.48185	13.056	-2.486	-10.654	0	0	0	0
0.48991	13.04	-2.4846	-10.592	0	0	0	0
0.50732	13.024	-2.4757	-10.548	0	0	0	0
0.53607	13.003	-2.46	-10.522	0	0	0	0
0.57575	12.968	-2.4387	-10.512	0	0	0	0
0.6241	12.909	-2.4132	-10.517	0	0	0	0
0.67814	12.822	-2.3844	-10.533	0	0	0	0
0.73485	12.709	-2.3521	-10.554	0	0	0	0
0.79228	12.58	-2.3158	-10.576	0	0	0	0
0.85058	12.443	-2.2746	-10.591	0	0	0	0
0.91174	12.308	-2.2289	-10.6	0	0	0	0
0.97772	12.176	-2.1799	-10.605	0	0	0	0
1.0487	12.047	-2.13	-10.614	0	0	0	0
1.1233	11.917	-2.0819	-10.632	0	0	0	0
1.1998	11.779	-2.0377	-10.665	0	0	0	0
1.2772	11.632	-1.998	-10.716	0	0	0	0
1.3547	11.476	-1.9618	-10.78	0	0	0	0
1.4323	11.315	-1.9269	-10.849	0	0	0	0
1.5108	11.153	-1.8904	-10.919	0	0	0	0
1.5913	10.993	-1.85	-10.986	0	0	0	0
1.6742	10.836	-1.8043	-11.052	0	0	0	0
1.7587	10.683	-1.754	-11.119	0	0	0	0
1.8431	10.534	-1.7017	-11.19	0	0	0	0
1.926	10.384	-1.6514	-11.267	0	0	0	0
2.0071	10.227	-1.6069	-11.349	0	0	0	0
2.0875	10.059	-1.5714	-11.433	0	0	0	0
2.1694	9.881	-1.5462	-11.517	0	0	0	0
2.2557	9.6953	-1.5308	-11.598	0	0	0	0
2.3481	9.5051	-1.5237	-11.676	0	0	0	0
2.4466	9.3153	-1.5228	-11.755	0	0	0	0
2.5501	9.1316	-1.5256	-11.84	0	0	0	0
2.6567	8.9588	-1.5288	-11.936	0	0	0	0
2.7647	8.8007	-1.5299	-12.044	0	0	0	0
2.873	8.6593	-1.5273	-12.161	0	0	0	0
2.9819	8.5335	-1.5208	-12.278	0	0	0	0
3.0925	8.4202	-1.5113	-12.387	0	0	0	0
3.2057	8.3187	-1.5	-12.481	0	0	0	0
3.3211	8.2327	-1.4885	-12.557	0	0	0	0
3.4367	8.1659	-1.478	-12.617	0	0	0	0
3.5489	8.1177	-1.4692	-12.663	0	0	0	0
3.6538	8.0826	-1.4627	-12.699	0	0	0	0
3.7474	8.0533	-1.4584	-12.727	0	0	0	0
3.8274	8.0241	-1.4565	-12.751	3.8654	7.9555	0	0
3.8934	7.9905	-1.4562	-12.774	0	0	0	0
3.9473	7.9488	-1.4571	-12.799	0	0	0	0
3.9915	7.896	-1.4583	-12.825	0	0	0	0
4.0283	7.8315	-1.4588	-12.849	0	0	0	0
4.0591	7.7579	-1.4575	-12.867	0	0	0	0
4.0852	7.6798	-1.4531	-12.877	0	0	0	0
4.1079	7.6038	-1.4445	-12.88	0	0	0	0
4.1279	7.5368	-1.431	-12.881	0	0	0	0
4.1456	7.4848	-1.413	-12.884	0	0	0	0
4.1605	7.4496	-1.3916	-12.89	0	0	0	0
4.1717	7.4288	-1.3682	-12.903	0	0	0	0
4.179	7.4185	-1.3442	-12.919	0	0	0	0
4.1828	7.4145	-1.3218	-12.937	0	0	4.1844	7.395
4.184	7.4138	-1.3031	-12.953	0	0	0	0
4.1842	7.415	-1.2894	-12.965	0	0	0	0
4.1856	7.4186	-1.2808	-12.973	0	0	0	0
4.1903	7.4263	-1.2769	-12.977	0	0	0	0
4.2007	7.4414	-1.277	-12.979	0	0	0	0
4.2189	7.4675	-1.2807	-12.979	0	0	0	0
4.2457	7.5074	-1.288	-12.977	0	0	0	0
4.2799	7.5616	-1.2987	-12.973	0	0	0	0
4.3185	7.6273	-1.3121	-12.966	0	0	0	0
4.3576	7.6985	-1.3258	-12.957	0	0	0	0
4.3936	7.766	-1.3357	-12.946	0	0	0	0
4.4238	7.8188	-1.3355	-12.934	0	0	0	0
4.4454	7.8473	-1.3182	-12.923	0	0	0	0
4.4563	7.8495	-1.2777	-12.92	0	0	0	0
4.4556	7.8341	-1.2118	-12.928	0	0	0	0
4.4442	7.8176	-1.1228	-12.952	0	0	0	0
4.424	7.8158	-1.0177	-12.993	0	0	0	0
4.3973	7.8372	-0.90486	-13.047	0	0	0	0
4.3655	7.884	-0.79161	-13.108	0	0	0	0
4.329	7.9551	-0.68226	-13.17	0	0	0	0
4.2871	8.0465	-0.5773	-13.229	0	0	0	0
4.2385	8.1504	-0.47366	-13.284	0	0	0	0
4.1825	8.2564	-0.36642	-13.334	0	0	0	0
4.1192	8.3555	-0.25108	-13.383	0	0	0	0
4.0499	8.4408	-0.12507	-13.435	0	0	0	0
3.9768	8.5076	0.01203	-13.499	0	0	0	0
3.9023	8.5551	0.15959	-13.578	0	0	0	0
3.8281	8.5864	0.31671	-13.676	0	0	0	0
3.7559	8.6084	0.48155	-13.788	0	0	0	0
3.6879	8.6294	0.65072	-13.907	0.66766	-13.867	0	0
3.6256	8.6581	0.82008	-14.023	0	0	0	0
3.5692	8.7018	0.98574	-14.13	0	0	0	0
3.5162	8.7663	1.1447	-14.221	0	0	0	0
3.4615	8.8536	1.2951	-14.295	0	0	0	0
3.4001	8.9589	1.4366	-14.355	0	0	0	0
3.3281	9.0725	1.5687	-14.402	0	0	0	0
3.2427	9.1858	1.6906	-14.44	0	0	0	0
3.1435	9.2944	1.8015	-14.471	0	0	1.8247	-14.404
3.0332	9.3972	1.9018	-14.497	0	0	0	0
2.9175	9.4935	1.9925	-14.52	0	0	0	0
2.8024	9.5814	2.0742	-14.54	0	0	0	0
2.6932	9.6571	2.1468	-14.559	0	0	0	0
2.5935	9.7182	2.2096	-14.578	0	0	0	0
2.5056	9.7668	2.2624	-14.598	0	0	0	0
2.4305	9.8095	2.3065	-14.618	0	0	0	0
2.3675	9.8555	2.3445	-14.637	0	0	0	0
2.3138	9.9114	2.3799	-14.654	0	0	0	0
2.2637	9.9785	2.4155	-14.67	0	0	0	0
2.2106	10.052	2.4529	-14.686	0	0	0	0
2.1476	10.124	2.4928	-14.7	0	0	0	0
2.0696	10.188	2.5357	-14.714	0	0	0	0
1.9734	10.24	2.5819	-14.727	0	0	0	0
1.8591	10.276	2.6308	-14.739	0	0	0	0
1.7296	10.299	2.68	-14.749	0	0	0	0
1.5905	10.314	2.7247	-14.756	0	0	0	0
1.4465	10.329	2.7592	-14.76	0	0	0	0
1.3002	10.348	2.7786	-14.759	0	0	0	0
1.1517	10.369	2.7798	-14.752	0	0	0	0
0.99992	10.388	2.7619	-14.738	0	0	0	0
0.84372	10.4	2.7257	-14.718	0	0	0	0
0.68275	10.398	2.6724	-14.693	0	0	0	0
0.51831	10.38	2.604	-14.664	0	0	0	0
0.35374	10.347	2.5239	-14.635	0	0	0	0
0.19348	10.307	2.437	-14.609	0	0	0	0
0.041292	10.266	2.3488	-14.589	0.014332	10.135	0	0
-0.10118	10.225	2.264	-14.576	0	0	0	0
-0.23444	10.184	2.1861	-14.567	0	0	0	0
-0.36009	10.144	2.117	-14.555	0	0	0	0
-0.47952	10.11	2.0567	-14.535	0	0	0	0
-0.59287	10.085	2.0033	-14.507	0	0	0	0
-0.69867	10.071	1.9536	-14.469	0	0	0	0
-0.79441	10.068	1.9044	-14.421	0	0	0	0
-0.87768	10.072	1.8529	-14.363	0	0	0	0
-0.9476	10.078	1.798	-14.295	0	0	0	0
-1.0053	10.083	1.7403	-14.216	0	0	0	0
-1.053	10.084	1.6806	-14.126	0	0	0	0
-1.0927	10.081	1.6199	-14.027	0	0	0	0
-1.1252	10.074	1.5586	-13.928	0	0	-1.15	10.05
-1.1516	10.064	1.4967	-13.837	0	0	0	0
-1.1733	10.052	1.4346	-13.762	0	0	0	0
-1.1923	10.042	1.3727	-13.706	0	0	0	0
-1.2101	10.037	1.3122	-13.669	0	0	0	0
-1.2275	10.037	1.2547	-13.648	0	0	0	0
-1.2446	10.043	1.2012	-13.635	0	0	0	0
-1.2614	10.052	1.1525	-13.624	0	0	0	0
-1.278	10.066	1.108	-13.606	0	0	0	0
-1.2954	10.084	1.0658	-13.573	0	0	0	0
-1.3149	10.105	1.0228	-13.523	0	0	0	0
-1.3382	10.129	0.97532	-13.45	0	0	0	0
-1.3659	10.156	0.91958	-13.355	0	0	0	0
-1.3969	10.187	0.85352	-13.238	0	0	0	0
-1.4275	10.226	0.77723	-13.103	0	0	0	0
-1.4513	10.274	0.6928	-12.96	0	0	0	0
-1.4613	10.333	0.60363	-12.819	0	0	0	0
-1.4518	10.405	0.5136	-12.688	0	0	0	0
-1.4205	10.49	0.42564	-12.573	0	0	0	0
-1.3689	10.585	0.34021	-12.472	0	0	0	0
-1.3023	10.68	0.25531	-12.381	0	0	0	0
-1.2274	10.763	0.1682	-12.29	0	0	0	0
-1.1499	10.831	0.077359	-12.19	0	0	0	0
-1.0733	10.886	-0.016947	-12.073	0	0	0	0
-0.99927	10.936	-0.11349	-11.935	0	0	0	0
-0.92764	10.988	-0.211	-11.776	0	0	0	0
-0.85714	11.045	-0.30841	-11.602	0	0	0	0
-0.78578	11.108	-0.40501	-11.423	0	0	0	0
-0.7116	11.181	-0.50105	-11.245	0	0	0	0
-0.63307	11.264	-0.59813	-11.077	0	0	0	0
-0.54942	11.355	-0.69832	-10.922	0	0	0	0
-0.46063	11.447	-0.8026	-10.78	0	0	0	0
-0.36731	11.531	-0.91019	-10.648	0	0	0	0
-0.27122	11.598	-1.0194	-10.518	0	0	0	0
-0.17622	11.643	-1.1295	-10.378	0	0	0	0
-0.087355	11.671	-1.2405	-10.223	0	0	0	0
-0.008676	11.692	-1.3525	-10.051	0	0	0	0
0.058492	11.715	-1.4645	-9.8684	0	0	0	0
0.11555	11.741	-1.5744	-9.6773	0	0	0	0
0.16518	11.77	-1.6803	-9.4792	0	0	0	0
0.2101	11.801	-1.7817	-9.274	0	0	0	0
0.25322	11.829	-1.8797	-9.0617	0	0	0	0
0.2978	11.853	-1.9752	-8.844	0	0	0	0
0.34615	11.872	-2.0683	-8.625	0	0	0	0
0.39824	11.888	-2.1584	-8.4109	0	0	0	0
0.45173	11.902	-2.2463	-8.2065	-2.2333	-8.1643	0	0
0.50314	11.916	-2.3337	-8.0136	0	0	0	0
0.54886	11.931	-2.4225	-7.8301	0	0	0	0
0.58593	11.947	-2.514	-7.6515	0	0	0	0
0.61245	11.964	-2.6084	-7.4716	0	0	0	0
0.62787	11.981	-2.7052	-7.2863	0	0	0	0
0.63295	11.991	-2.8025	-7.0971	0	0	0	0
0.62975	11.987	-2.8989	-6.9099	0	0	0	0
0.6211	11.964	-2.9936	-6.7321	0	0	0	0
0.60999	11.922	-3.0859	-6.5691	0	0	0	0
0.59871	11.866	-3.1747	-6.4229	0	0	0	0
0.58845	11.807	-3.2587	-6.2921	0	0	0	0
0.57932	11.754	-3.3374	-6.172	0	0	0	0
0.57067	11.71	-3.4103	-6.0572	0	0	0	0
0.56153	11.675	-3.4764	-5.9437	0	0	0	0
0.55117	11.644	-3.5344	-5.8309	0	0	0	0
0.53943	11.615	-3.5839	-5.7203	0	0	-3.5892	-5.7074
0.52657	11.583	-3.6257	-5.6131	0	0	0	0
0.51306	11.549	-3.6615	-5.5102	0	0	0	0
0.49955	11.512	-3.6929	-5.4111	0	0	0	0
0.48711	11.47	-3.7216	-5.3137	0	0	0	0
0.47711	11.427	-3.7489	-5.2148	0	0	0	0
0.47078	11.385	-3.7757	-5.1121	0	0	0	0
0.46889	11.347	-3.8018	-5.0064	0	0	0	0
0.47206	11.312	-3.8267	-4.8989	0	0	0	0
0.48105	11.276	-3.85	-4.7881	0	0	0	0
0.49663	11.233	-3.8728	-4.6692	0	0	0	0
0.51882	11.178	-3.8959	-4.5387	0	0	0	0
0.54582	11.114	-3.9198	-4.3987	0	0	0	0
0.57343	11.047	-3.9433	-4.2574	0	0	0	0
0.59582	10.986	-3.964	-4.1274	0	0	0	0
0.60743	10.94	-3.9779	-4.0203	0	0	0	0
0.6046	10.91	-3.9813	-3.9398	0	0	0	0
0.58622	10.885	-3.9705	-3.8802	0	0	0	0
0.55374	10.851	-3.9434	-3.8317	0	0	0	0
0.5103	10.79	-3.8993	-3.7878	0	0	0	0
0.45925	10.695	-3.8409	-3.7476	0	0	0	0
0.40351	10.563	-3.7735	-3.7137	0	0	0	0
0.34581	10.401	-3.7034	-3.6882	0	0	0	0
0.28821	10.219	-3.6359	-3.6704	0	0	0	0
0.23122	10.031	-3.5745	-3.6548	0	0	0	0
0.17397	9.8472	-3.5209	-3.6325	0	0	0	0
0.11522	9.6751	-3.4747	-3.5959	0	0	0	0
0.05384	9.5177	-3.4335	-3.5425	0	0	0	0
-0.011587	9.3762	-3.3928	-3.4761	0	0	0	0
-0.082591	9.2487	-3.3463	-3.4047	0	0	0	0
-0.16013	9.1308	-3.2881	-3.338	0	0	0	0
-0.24454	9.0168	-3.2146	-3.2858	0	0	0	0
-0.33628	8.9006	-3.1257	-3.2552	0	0	0	0
-0.43579	8.7752	-3.0249	-3.2476	0	0	0	0
-0.54201	8.6349	-2.9175	-3.2573	0	0	0	0
-0.65201	8.4785	-2.8094	-3.2754	0	0	0	0
-0.7629	8.3088	-2.7057	-3.294	0	0	0	0
-0.87452	8.1281	-2.6098	-3.3097	0	0	0	0
-0.99035	7.9358	-2.5224	-3.324	0	0	0	0
-1.1156	7.7304	-2.4417	-3.3434	0	0	0	0
-1.2536	7.5137	-2.364	-3.3752	0	0	0	0
-1.4028	7.2904	-2.2862	-3.4247	0	0	0	0
-1.5589	7.0649	-2.207	-3.4929	0	0	0	0
-1.7175	6.8402	-2.1281	-3.576	-1.7129	6.9657	0	0
-1.876	6.6217	-2.0527	-3.6657	0	0	0	0
-2.0327	6.4192	-1.9834	-3.7524	0	0	0	0
-2.1863	6.2437	-1.9207	-3.8292	0	0	0	0
-2.3355	6.1	-1.8633	-3.8949	0	0	0	0
-2.4786	5.9849	-1.8103	-3.9522	0	0	0	0
-2.6135	5.8898	-1.7634	-4.0047	0	0	0	0
-2.7382	5.8057	-1.7261	-4.0535	0	0	0	0
-2.8525	5.7253	-1.702	-4.0989	0	0	0	0
-2.9582	5.6432	-1.6926	-4.1412	0	0	-2.9368	5.6946
-3.0587	5.5555	-1.6974	-4.1808	0	0	0	0
-3.1572	5.4616	-1.7137	-4.218	0	0	0	0
-3.2544	5.3655	-1.7384	-4.253	0	0	0	0
-3.3482	5.2736	-1.7684	-4.2869	0	0	0	0
-3.4352	5.1903	-1.8015	-4.3218	0	0	0	0
-3.5135	5.1153	-1.8363	-4.3596	0	0	0	0
-3.5836	5.0449	-1.8726	-4.4	0	0	0	0
-3.6475	4.9751	-1.9119	-4.439	0	0	0	0
-3.7076	4.9041	-1.9567	-4.4702	0	0	0	0
-3.7648	4.8336	-2.0095	-4.4893	0	0	0	0
-3.8182	4.7684	-2.0718	-4.4959	0	0	0	0
-3.8663	4.7124	-2.1418	-4.4926	0	0	0	0
-3.9081	4.6668	-2.2139	-4.484	0	0	0	0
-3.9441	4.6311	-2.2817	-4.4767	0	0	0	0
-3.9752	4.6028	-2.3409	-4.4766	0	0	0	0
-4.0028	4.5791	-2.3907	-4.486	0	0	0	0
-4.0293	4.5575	-2.433	-4.5043	0	0	0	0
-4.0581	4.5377	-2.4709	-4.5298	0	0	0	0
-4.0919	4.5224	-2.5067	-4.5611	0	0	0	0
-4.1302	4.5157	-2.5415	-4.5971	0	0	0	0
-4.1691	4.5199	-2.5747	-4.6368	0	0	0	0
-4.2024	4.5354	-2.6055	-4.6783	0	0	0	0
-4.2237	4.5616	-2.6316	-4.72	0	0	0	0
-4.2286	4.5988	-2.6499	-4.7621	0	0	0	0
-4.2152	4.6474	-2.6567	-4.8074	0	0	0	0
-4.1842	4.7075	-2.6491	-4.8587	0	0	0	0
-4.1384	4.7784	-2.6262	-4.9174	0	0	0	0
-4.0825	4.8577	-2.5895	-4.9843	0	0	0	0
-4.0223	4.9402	-2.5428	-5.0606	0	0	0	0
-3.9628	5.018	-2.4909	-5.1465	0	0	0	0
-3.9073	5.0832	-2.4378	-5.2414	0	0	0	0
-3.8573	5.1328	-2.3856	-5.3454	0	0	0	0
-3.8135	5.1687	-2.3341	-5.4596	0	0	0	0
-3.7756	5.1946	-2.2827	-5.5846	0	0	0	0
-3.742	5.2147	-2.2302	-5.7197	0	0	0	0
-3.7109	5.2334	-2.1752	-5.8644	0	0	0	0
-3.6798	5.254	-2.1157	-6.0194	0	0	0	0
-3.6462	5.2776	-2.0501	-6.1849	0	0	0	0
-3.6067	5.3029	-1.9777	-6.36	0	0	0	0
-3.5579	5.3261	-1.8986	-6.5416	0	0	0	0
-3.497	5.345	-1.8141	-6.7247	0	0	0	0
-3.4239	5.3614	-1.7264	-6.903	0	0	0	0
-3.342	5.3824	-1.6376	-7.0717	0	0	0	0
-3.2569	5.4177	-1.5493	-7.2279	0	0	0	0
-3.1725	5.4738	-1.4624	-7.3692	0	0	0	0
-3.0892	5.5508	-1.3762	-7.495	0	0	0	0
-3.0039	5.6438	-1.2896	-7.6086	0	0	0	0
-2.9134	5.7465	-1.2014	-7.7159	0	0	0	0
-2.8175	5.8537	-1.1104	-7.8248	0	0	0	0
-2.7202	5.9616	-1.016	-7.9444	0	0	0	0
-2.6273	6.0675	-0.91844	-8.0842	0	0	0	0
-2.5429	6.1701	-0.81864	-8.2509	0	0	0	0
-2.4682	6.2665	-0.71823	-8.4456	0	0	0	0
-2.4026	6.3537	-0.6182	-8.6635	0	0	0	0
-2.3441	6.4314	-0.51841	-8.8961	0	0	0	0
-2.2898	6.505	-0.418	-9.1332	0	0	0	0
-2.235	6.5836	-0.31655	-9.3633	0	0	0	0
-2.1753	6.6747	-0.21487	-9.5767	0	0	0	0
-2.1083	6.7795	-0.11472	-9.7695	0	0	0	0
-2.0345	6.8927	-0.017598	-9.9435	0	0	0	0
-1.9574	7.0071	0.076161	-10.104	0	0	0	0
-1.8811	7.1188	0.16754	-10.257	0	0	0	0
-1.8087	7.2295	0.25852	-10.407	0	0	0	0
-1.7418	7.3422	0.35197	-10.561	0	0	0	0
-1.6814	7.4568	0.45154	-10.727	0	0	0	0
-1.6275	7.5678	0.56076	-10.913	0	0	0	0
-1.5797	7.6673	0.68168	-11.124	0	0	0	0
-1.5374	7.749	0.81377	-11.357	0	0	0	0
-1.4994	7.8112	0.95437	-11.604	0	0	0	0
-1.4637	7.8603	1.1003	-11.85	1.102	-11.911	0	0
-1.4273	7.9077	1.2488	-12.086	0	0	0	0
-1.3862	7.9643	1.3979	-12.306	0	0	0	0
-1.337	8.0365	1.5454	-12.508	0	0	0	0
-1.2771	8.1266	1.689	-12.696	0	0	0	0
-1.2054	8.236	1.8265	-12.873	0	0	1.8579	-12.849
-1.1229	8.3654	1.9559	-13.042	0	0	0	0
-1.0324	8.5122	2.0755	-13.205	0	0	0	0
-0.93716	8.6666	2.1846	-13.362	0	0	0	0
-0.84082	8.8138	2.283	-13.512	0	0	0	0
-0.74626	8.9389	2.3711	-13.656	0	0	0	0
-0.6557	9.0314	2.4495	-13.794	0	0	0	0
-0.57103	9.0879	2.5187	-13.927	0	0	0	0
-0.49424	9.1116	2.5797	-14.055	0	0	0	0
-0.42712	9.11	2.634	-14.176	0	0	0	0
-0.37028	9.0906	2.6835	-14.292	0	0	0	0
-0.3225	9.0602	2.7302	-14.4	0	0	0	0
-0.2813	9.0253	2.7756	-14.502	0	0	0	0
-0.24352	8.9927	2.8209	-14.593	0	0	0	0
-0.20468	8.9697	2.8665	-14.675	0	0	0	0
-0.15848	8.9642	2.9118	-14.749	0	0	0	0
-0.097774	8.9838	2.9549	-14.818	0	0	0	0
-0.016793	9.033	2.9938	-14.883	0	0	0	0
0.086287	9.1105	3.0275	-14.941	0	0	0	0
0.20784	9.2088	3.0568	-14.991	0	0	0	0
0.34005	9.3174	3.0833	-15.031	0	0	0	0
0.474	9.4269	3.1093	-15.064	0	0	0	0
0.60186	9.5297	3.137	-15.092	0	0	0	0
0.71783	9.6193	3.1683	-15.119	0	0	0	0
0.8192	9.6909	3.2038	-15.149	0	0	0	0
0.90707	9.7431	3.2426	-15.183	0	0	0	0
0.98583	9.778	3.2826	-15.222	0	0	0	0
1.0616	9.7993	3.3203	-15.263	0	0	0	0
1.1406	9.8102	3.3531	-15.302	0	0	0	0
1.2278	9.8122	3.379	-15.338	0	0	0	0
1.3251	9.8052	3.3977	-15.368	0	0	0	0
1.4309	9.7884	3.4101	-15.391	0	0	0	0
1.5416	9.7618	3.4173	-15.409	0	0	0	0
1.654	9.7275	3.42	-15.424	0	0	0	0
1.7653	9.6886	3.4183	-15.434	0	0	0	0
1.8719	9.6484	3.4108	-15.437	0	0	0	0
1.9696	9.6068	3.3956	-15.43	0	0	0	0
2.0549	9.5583	3.3702	-15.41	0	0	0	0
2.1265	9.496	3.3328	-15.372	0	0	0	0
2.1853	9.4167	3.282	-15.318	0	0	0	0
2.2342	9.3247	3.2168	-15.249	0	0	0	0
2.2766	9.2292	3.1372	-15.172	0	0	0	0
2.3153	9.1394	3.0452	-15.091	0	0	0	0
2.3528	9.0597	2.9449	-15.012	0	0	0	0
2.3907	8.9901	2.841	-14.938	0	0	0	0
2.4302	8.9281	2.7371	-14.868	0	0	0	0
2.4715	8.8702	2.6359	-14.802	0	0	0	0
2.5138	8.8136	2.5389	-14.736	0	0	0	0
2.5558	8.7564	2.4471	-14.669	0	0	0	0
2.5952	8.6971	2.3609	-14.599	0	0	0	0
2.6297	8.634	2.2809	-14.527	2.6745	8.7104	0	0
2.6575	8.5679	2.2082	-14.452	0	0	0	0
2.6792	8.5018	2.1437	-14.377	0	0	0	0
2.6963	8.4404	2.0874	-14.306	0	0	0	0
2.7104	8.388	2.0388	-14.242	0	0	0	0
2.7215	8.3468	1.997	-14.184	0	0	0	0
2.7286	8.3166	1.962	-14.128	0	0	0	0
2.7299	8.2949	1.9338	-14.069	0	0	0	0
2.7247	8.2797	1.9122	-14.004	0	0	0	0
2.7137	8.271	1.8958	-13.931	0	0	0	0
2.6993	8.2694	1.8826	-13.854	0	0	0	0
2.685	8.2738	1.8706	-13.776	0	0	0	0
2.6742	8.2797	1.8582	-13.702	0	0	2.6217	8.2565
2.6675	8.2797	1.8443	-13.638	0	0	0	0
2.6629	8.2665	1.8272	-13.585	0	0	0	0
2.6561	8.2354	1.8057	-13.546	0	0	0	0
2.6435	8.1858	1.7797	-13.52	0	0	0	0
2.6237	8.1229	1.7511	-13.504	0	0	0	0
2.5979	8.055	1.7237	-13.496	0	0	0	0
2.5691	7.9881	1.701	-13.492	0	0	0	0
2.5414	7.9248	1.6849	-13.488	0	0	0	0
2.5183	7.8643	1.6751	-13.484	0	0	0	0
2.5015	7.8046	1.6701	-13.479	0	0	0	0
2.4905	7.7446	1.6682	-13.471	0	0	0	0
2.4836	7.6868	1.6677	-13.462	0	0	0	0
2.4781	7.6357	1.6675	-13.451	0	0	0	0
2.4693	7.5932	1.6668	-13.441	0	0	0	0
2.4519	7.5563	1.6654	-13.434	0	0	0	0
2.4216	7.5194	1.6635	-13.429	0	0	0	0
2.377	7.4773	1.6619	-13.428	0	0	0	0
2.3201	7.4275	1.6611	-13.43	-3.8008	-11.309	0	0
2.254	7.3704	1.6622	-13.434	0	0	-3.5671	-10.92
2.1818	7.3072	1.6658	-13.442	0	0	0	0
2.1062	7.2386	1.6724	-13.453	0	0	0	0
2.0299	7.1655	1.6815	-13.465	0	0	0	0
1.955	7.0907	1.6919	-13.475	0	0	0	0
1.8832	7.0164	1.7017	-13.48	0	0	0	0
1.8158	6.9436	1.7095	-13.478	0	0	0	0
1.7553	6.875	1.7149	-13.467	0	0	0	0
1.7053	6.8157	1.7181	-13.45	0	0	0	0
1.6683	6.7709	1.7194	-13.428	0	0	0	0
