## Supplementary material for "How to control unpredictable others in court-net sports": International match data: n8_5_3.txt

0.54639	12.084	-3.6563	-12.699	0	0	0.55953	11.999
0.5207	12.105	-3.6706	-12.699	0	0	0	0
0.48709	12.125	-3.6848	-12.708	0	0	0	0
0.44758	12.135	-3.6959	-12.729	0	0	0	0
0.40442	12.128	-3.7024	-12.762	0	0	0	0
0.35909	12.097	-3.7047	-12.802	0	0	0	0
0.3124	12.037	-3.7048	-12.84	0	0	0	0
0.2652	11.945	-3.7048	-12.872	0	0	0	0
0.2187	11.827	-3.7064	-12.893	0	0	0	0
0.17469	11.695	-3.7111	-12.902	0	0	0	0
0.13558	11.562	-3.7196	-12.901	0	0	0	0
0.10425	11.444	-3.7325	-12.89	0	0	0	0
0.083609	11.353	-3.7509	-12.871	-3.7668	-12.806	0	0
0.075891	11.303	-3.7768	-12.848	0	0	0	0
0.081999	11.298	-3.8131	-12.822	0	0	0	0
0.10118	11.339	-3.862	-12.793	0	0	0	0
0.13067	11.419	-3.924	-12.763	0	0	0	0
0.16575	11.523	-3.9969	-12.732	0	0	0	0
0.20125	11.632	-4.0769	-12.702	0	0	0	0
0.23349	11.726	-4.1588	-12.674	0	0	0	0
0.26099	11.793	-4.2375	-12.648	0	0	0	0
0.28416	11.829	-4.3081	-12.624	0	0	0	0
0.30497	11.844	-4.3672	-12.601	0	0	0	0
0.32672	11.853	-4.4137	-12.579	0	0	0	0
0.35303	11.873	-4.4483	-12.555	0	0	0	0
0.38662	11.91	-4.4734	-12.53	0	0	0	0
0.42836	11.965	-4.4917	-12.502	0	0	0	0
0.47752	12.03	-4.506	-12.471	0	0	0	0
0.53295	12.096	-4.5187	-12.44	0	0	0	0
0.59396	12.153	-4.5326	-12.407	0	0	-4.514	-12.359
0.66007	12.192	-4.55	-12.375	0	0	0	0
0.72996	12.21	-4.5727	-12.346	0	0	0	0
0.80125	12.204	-4.6017	-12.323	0	0	0	0
0.87081	12.182	-4.637	-12.31	0	0	0	0
0.93562	12.151	-4.6771	-12.311	0	0	0	0
0.99398	12.122	-4.7199	-12.325	0	0	0	0
1.0463	12.102	-4.7623	-12.352	0	0	0	0
1.094	12.098	-4.8016	-12.386	0	0	0	0
1.1384	12.112	-4.8359	-12.42	0	0	0	0
1.1811	12.141	-4.8647	-12.447	0	0	0	0
1.226	12.182	-4.8887	-12.464	0	0	0	0
1.2793	12.23	-4.909	-12.469	0	0	0	0
1.3477	12.278	-4.9269	-12.464	0	0	0	0
1.4344	12.323	-4.942	-12.45	0	0	0	0
1.537	12.361	-4.9523	-12.431	0	0	0	0
1.6486	12.39	-4.9543	-12.411	0	0	0	0
1.7609	12.41	-4.9437	-12.389	0	0	0	0
1.8677	12.419	-4.9158	-12.369	0	0	0	0
1.9661	12.416	-4.8662	-12.352	0	0	0	0
2.0564	12.403	-4.7926	-12.341	0	0	0	0
2.1405	12.384	-4.6952	-12.339	0	0	0	0
2.2211	12.369	-4.5767	-12.347	0	0	0	0
2.3011	12.362	-4.4421	-12.366	0	0	0	0
2.3836	12.365	-4.2967	-12.394	0	0	0	0
2.4706	12.377	-4.1463	-12.428	2.4593	12.338	0	0
2.5628	12.39	-3.9962	-12.463	0	0	0	0
2.6592	12.398	-3.8513	-12.496	0	0	0	0
2.7573	12.391	-3.7161	-12.525	0	0	0	0
2.8537	12.365	-3.5935	-12.551	0	0	0	0
2.9448	12.319	-3.4847	-12.578	0	0	0	0
3.0276	12.258	-3.3898	-12.606	0	0	0	0
3.1009	12.19	-3.3079	-12.635	0	0	0	0
3.1646	12.124	-3.2363	-12.66	0	0	0	0
3.2196	12.064	-3.1712	-12.677	0	0	0	0
3.267	12.014	-3.1085	-12.686	0	0	0	0
3.3076	11.979	-3.0452	-12.686	0	0	0	0
3.3433	11.961	-2.98	-12.682	0	0	0	0
3.377	11.96	-2.9121	-12.678	0	0	0	0
3.4119	11.97	-2.8414	-12.677	0	0	0	0
3.4503	11.987	-2.7676	-12.686	0	0	3.4471	11.888
3.4934	11.999	-2.6911	-12.707	0	0	0	0
3.5419	11.999	-2.614	-12.742	0	0	0	0
3.5962	11.982	-2.539	-12.787	0	0	0	0
3.6553	11.948	-2.4698	-12.842	0	0	0	0
3.7167	11.904	-2.4093	-12.901	0	0	0	0
3.7757	11.859	-2.359	-12.958	0	0	0	0
3.8278	11.821	-2.318	-13.009	0	0	0	0
3.8702	11.793	-2.2834	-13.05	0	0	0	0
3.9025	11.775	-2.2512	-13.08	0	0	0	0
3.9263	11.766	-2.2155	-13.098	0	0	0	0
3.9443	11.767	-2.1699	-13.106	0	0	0	0
3.9595	11.778	-2.109	-13.109	0	0	0	0
3.974	11.803	-2.0306	-13.111	0	0	0	0
3.9892	11.845	-1.935	-13.114	0	0	0	0
4.0046	11.907	-1.8249	-13.119	0	0	0	0
4.0172	11.987	-1.7045	-13.126	0	0	0	0
4.022	12.082	-1.5801	-13.131	0	0	0	0
4.013	12.186	-1.457	-13.135	0	0	0	0
3.9861	12.293	-1.337	-13.135	0	0	0	0
3.9392	12.398	-1.2185	-13.135	0	0	0	0
3.8731	12.494	-1.0989	-13.137	0	0	0	0
3.7905	12.576	-0.97593	-13.148	0	0	0	0
3.6963	12.642	-0.84744	-13.171	0	0	0	0
3.5964	12.69	-0.71082	-13.21	0	0	0	0
3.4956	12.719	-0.5637	-13.266	0	0	0	0
3.3958	12.732	-0.40616	-13.335	0	0	0	0
3.2968	12.733	-0.24091	-13.41	0	0	0	0
3.1992	12.733	-0.070784	-13.487	-0.088418	-13.493	0	0
3.1038	12.736	0.1025	-13.561	0	0	0	0
3.0114	12.747	0.27705	-13.635	0	0	0	0
2.9213	12.765	0.44986	-13.707	0	0	0	0
2.8327	12.792	0.61733	-13.776	0	0	0	0
2.745	12.825	0.77617	-13.841	0	0	0	0
2.6566	12.862	0.92395	-13.897	0	0	0	0
2.5641	12.899	1.0599	-13.942	0	0	0	0
2.4632	12.933	1.185	-13.975	0	0	0	0
2.3502	12.958	1.3011	-13.994	0	0	0	0
2.2228	12.972	1.4093	-14.003	0	0	1.3815	-13.935
2.0821	12.975	1.5089	-14.005	0	0	0	0
1.932	12.962	1.5986	-14.006	0	0	0	0
1.7777	12.93	1.6778	-14.007	0	0	0	0
1.6247	12.877	1.7476	-14.009	0	0	0	0
1.4775	12.809	1.8091	-14.013	0	0	0	0
1.3401	12.731	1.8629	-14.017	0	0	0	0
1.2156	12.651	1.9097	-14.02	0	0	0	0
1.106	12.572	1.9519	-14.023	0	0	0	0
1.0121	12.497	1.9935	-14.024	0	0	0	0
0.93371	12.431	2.0378	-14.027	0	0	0	0
0.87035	12.379	2.0862	-14.03	0	0	0	0
0.82111	12.342	2.1373	-14.036	0	0	0	0
0.78495	12.319	2.1881	-14.046	0	0	0	0
0.76064	12.309	2.2356	-14.06	0	0	0	0
0.74703	12.31	2.2783	-14.081	0	0	0	0
0.74355	12.322	2.3152	-14.107	0	0	0	0
0.75038	12.347	2.3455	-14.136	0	0	0	0
0.76803	12.383	2.368	-14.167	0	0	0	0
0.79625	12.43	2.3814	-14.193	0	0	0	0
0.83354	12.484	2.3845	-14.21	0	0	0	0
0.87708	12.541	2.3759	-14.214	0	0	0	0
0.92287	12.598	2.354	-14.202	0	0	0	0
0.96706	12.651	2.3172	-14.176	0	0	0	0
1.0076	12.701	2.2651	-14.139	0	0	0	0
1.0449	12.746	2.1979	-14.094	0	0	0	0
1.0822	12.787	2.1167	-14.049	1.0824	12.708	0	0
1.1243	12.826	2.0236	-14.004	0	0	0	0
1.1766	12.863	1.9224	-13.964	0	0	0	0
1.2435	12.895	1.8179	-13.928	0	0	0	0
1.327	12.923	1.7146	-13.9	0	0	0	0
1.4266	12.946	1.6155	-13.879	0	0	0	0
1.539	12.964	1.522	-13.867	0	0	0	0
1.6582	12.977	1.4347	-13.861	0	0	0	0
1.7777	12.988	1.3543	-13.859	0	0	0	0
1.8915	12.999	1.2802	-13.855	0	0	0	0
1.9955	13.015	1.2108	-13.844	0	0	0	0
2.0875	13.04	1.1444	-13.822	0	0	0	0
2.1675	13.077	1.0806	-13.786	0	0	0	0
2.2362	13.121	1.0203	-13.738	0	0	0	0
2.2942	13.162	0.96382	-13.68	0	0	0	0
2.3424	13.196	0.91078	-13.618	0	0	0	0
2.3839	13.221	0.86008	-13.559	0	0	2.3653	13.183
2.4227	13.243	0.8104	-13.506	0	0	0	0
2.4627	13.269	0.76042	-13.466	0	0	0	0
2.5066	13.306	0.70913	-13.439	0	0	0	0
2.5549	13.362	0.6562	-13.425	0	0	0	0
2.6058	13.441	0.60288	-13.422	0	0	0	0
2.6559	13.542	0.5521	-13.429	0	0	0	0
2.7025	13.654	0.5074	-13.442	0	0	0	0
2.744	13.764	0.47098	-13.46	0	0	0	0
2.7803	13.857	0.44278	-13.478	0	0	0	0
2.8118	13.926	0.42102	-13.491	0	0	0	0
2.84	13.971	0.40374	-13.498	0	0	0	0
2.867	13.996	0.39023	-13.494	0	0	0	0
2.8946	14.008	0.38156	-13.477	0	0	0	0
2.9226	14.013	0.38018	-13.451	0	0	0	0
2.948	14.019	0.38916	-13.419	0	0	0	0
2.966	14.031	0.41203	-13.386	0	0	0	0
2.9721	14.054	0.45277	-13.353	0	0	0	0
2.9631	14.092	0.51481	-13.324	0	0	0	0
2.9371	14.144	0.5992	-13.297	0	0	0	0
2.8945	14.206	0.70358	-13.274	0	0	0	0
2.8382	14.269	0.82287	-13.254	0	0	0	0
2.7725	14.329	0.95085	-13.237	0	0	0	0
2.702	14.382	1.082	-13.223	0	0	0	0
2.6297	14.432	1.2129	-13.214	0	0	0	0
2.5575	14.479	1.3421	-13.214	0	0	0	0
2.4868	14.524	1.4686	-13.227	0	0	0	0
2.4198	14.564	1.5916	-13.255	0	0	0	0
2.3578	14.602	1.7097	-13.299	0	0	0	0
2.2996	14.637	1.8213	-13.358	0	0	0	0
2.2416	14.669	1.9249	-13.427	1.9194	-13.336	0	0
2.1787	14.69	2.0198	-13.504	0	0	0	0
2.1068	14.693	2.1058	-13.582	0	0	0	0
2.0232	14.672	2.1837	-13.657	0	0	0	0
1.9276	14.63	2.254	-13.725	0	0	0	0
1.8216	14.575	2.3175	-13.785	0	0	0	0
1.7081	14.514	2.375	-13.833	0	0	0	0
1.5912	14.448	2.4279	-13.868	0	0	0	0
1.4745	14.375	2.478	-13.89	0	0	0	0
1.3609	14.289	2.5265	-13.9	0	0	0	0
1.2515	14.19	2.5738	-13.901	0	0	2.5607	-13.856
1.1464	14.083	2.6196	-13.897	0	0	0	0
1.0449	13.976	2.6632	-13.895	0	0	0	0
0.94652	13.881	2.7037	-13.899	0	0	0	0
0.85227	13.802	2.7402	-13.913	0	0	0	0
0.76529	13.736	2.7728	-13.937	0	0	0	0
0.68949	13.677	2.8027	-13.966	0	0	0	0
0.62712	13.62	2.831	-13.997	0	0	0	0
0.5775	13.559	2.8583	-14.027	0	0	0	0
0.53765	13.494	2.8844	-14.056	0	0	0	0
0.50404	13.428	2.909	-14.083	0	0	0	0
0.47354	13.364	2.9312	-14.108	0	0	0	0
0.44262	13.304	2.9497	-14.128	0	0	0	0
0.40609	13.251	2.9621	-14.142	0	0	0	0
0.35697	13.208	2.9666	-14.146	0	0	0	0
0.28779	13.177	2.9619	-14.14	0	0	0	0
0.19309	13.156	2.9466	-14.124	0	0	0	0
0.071902	13.136	2.9192	-14.101	0	0	0	0
-0.071744	13.111	2.879	-14.073	0	0	0	0
-0.23027	13.074	2.8269	-14.046	0	0	0	0
-0.39511	13.026	2.7646	-14.021	0	0	0	0
-0.55903	12.97	2.6944	-14.001	0	0	0	0
-0.71752	12.907	2.6181	-13.984	0	0	0	0
-0.86911	12.84	2.5379	-13.972	0	0	0	0
-1.0146	12.779	2.4571	-13.964	0	0	0	0
-1.1562	12.735	2.3796	-13.961	0	0	0	0
-1.2964	12.717	2.3097	-13.962	0	0	0	0
-1.4375	12.732	2.2508	-13.963	-3.9217	11.208	0	0
-1.5807	12.785	2.2044	-13.959	0	0	-3.656	9.6241
-1.7251	12.877	2.17	-13.948	0	0	0	0
-1.8678	12.999	2.1442	-13.927	0	0	0	0
-2.0054	13.135	2.1227	-13.894	0	0	0	0
-2.1345	13.262	2.1008	-13.848	0	0	0	0
-2.2527	13.365	2.0741	-13.79	0	0	0	0
-2.3574	13.439	2.0395	-13.722	0	0	0	0
-2.4467	13.486	1.9956	-13.652	0	0	0	0
-2.5201	13.509	1.9431	-13.584	0	0	0	0
