## Supplementary material for "How to control unpredictable others in court-net sports": International match data: n8_5_4.txt

-0.87647	12.041	3.2202	-12.291	0	0	-0.85289	11.992
-0.89872	12.04	3.2181	-12.259	0	0	0	0
-0.93191	12.036	3.2099	-12.243	0	0	0	0
-0.97423	12.027	3.1961	-12.247	0	0	0	0
-1.0229	12.008	3.1779	-12.269	0	0	0	0
-1.0752	11.974	3.1577	-12.306	0	0	0	0
-1.1292	11.92	3.1386	-12.35	0	0	0	0
-1.1832	11.842	3.1228	-12.392	0	0	0	0
-1.2345	11.743	3.1106	-12.426	0	0	0	0
-1.28	11.633	3.1004	-12.451	0	0	0	0
-1.3163	11.526	3.0895	-12.466	0	0	0	0
-1.3421	11.44	3.0748	-12.474	0	0	0	0
-1.3571	11.384	3.0539	-12.476	0	0	0	0
-1.3621	11.36	3.0262	-12.472	0	0	0	0
-1.3583	11.36	2.9935	-12.464	0	0	0	0
-1.3471	11.376	2.9597	-12.45	0	0	0	0
-1.3305	11.397	2.9288	-12.432	2.8877	-12.411	0	0
-1.3113	11.42	2.9035	-12.411	0	0	0	0
-1.2929	11.445	2.8846	-12.391	0	0	0	0
-1.2791	11.473	2.8716	-12.372	0	0	0	0
-1.2716	11.51	2.8631	-12.355	0	0	0	0
-1.2704	11.559	2.8579	-12.34	0	0	0	0
-1.2737	11.621	2.8549	-12.326	0	0	0	0
-1.2789	11.691	2.8534	-12.313	0	0	0	0
-1.2831	11.763	2.8532	-12.304	0	0	0	0
-1.2846	11.83	2.8537	-12.298	0	0	0	0
-1.2819	11.884	2.8543	-12.296	0	0	0	0
-1.2739	11.923	2.8539	-12.297	0	0	0	0
-1.259	11.949	2.8509	-12.303	0	0	0	0
-1.2363	11.968	2.8435	-12.311	0	0	0	0
-1.2059	11.985	2.83	-12.321	0	0	0	0
-1.1694	12.007	2.8091	-12.329	0	0	0	0
-1.1291	12.038	2.7803	-12.332	0	0	2.8037	-12.305
-1.0869	12.078	2.7441	-12.329	0	0	0	0
-1.0449	12.125	2.7025	-12.318	0	0	0	0
-1.0049	12.172	2.6587	-12.301	0	0	0	0
-0.96886	12.213	2.6164	-12.279	0	0	0	0
-0.93786	12.242	2.5783	-12.251	0	0	0	0
-0.91152	12.261	2.5459	-12.22	0	0	0	0
-0.8879	12.272	2.5191	-12.19	0	0	0	0
-0.86419	12.278	2.4963	-12.161	0	0	0	0
-0.83727	12.283	2.4751	-12.136	0	0	0	0
-0.8037	12.292	2.4526	-12.116	0	0	0	0
-0.75995	12.309	2.4264	-12.1	0	0	0	0
-0.70321	12.337	2.3941	-12.091	0	0	0	0
-0.63267	12.378	2.3528	-12.092	0	0	0	0
-0.5504	12.431	2.2988	-12.103	0	0	0	0
-0.46173	12.492	2.2286	-12.124	0	0	0	0
-0.37426	12.549	2.1398	-12.15	0	0	0	0
-0.29541	12.595	2.0322	-12.178	0	0	0	0
-0.22943	12.628	1.9082	-12.207	0	0	0	0
-0.17625	12.654	1.7737	-12.232	0	0	0	0
-0.13203	12.68	1.635	-12.256	0	0	0	0
-0.090499	12.711	1.4978	-12.278	-0.13276	12.624	0	0
-0.044965	12.747	1.3659	-12.303	0	0	0	0
0.00907	12.784	1.2416	-12.332	0	0	0	0
0.072405	12.813	1.1261	-12.366	0	0	0	0
0.14239	12.825	1.02	-12.403	0	0	0	0
0.21404	12.812	0.92396	-12.442	0	0	0	0
0.2818	12.769	0.83799	-12.481	0	0	0	0
0.34149	12.696	0.76114	-12.521	0	0	0	0
0.3909	12.598	0.69195	-12.564	0	0	0	0
0.42908	12.492	0.62877	-12.611	0	0	0	0
0.45606	12.396	0.56984	-12.658	0	0	0	0
0.473	12.323	0.51382	-12.702	0	0	0	0
0.48213	12.278	0.46034	-12.737	0	0	0	0
0.48606	12.258	0.40974	-12.758	0	0	0	0
0.48745	12.257	0.36217	-12.763	0	0	0	0
0.48945	12.267	0.31726	-12.754	0	0	0	0
0.49613	12.283	0.27412	-12.735	0	0	0.47803	12.23
0.51158	12.3	0.23165	-12.712	0	0	0	0
0.53858	12.312	0.18911	-12.691	0	0	0	0
0.57758	12.316	0.14667	-12.675	0	0	0	0
0.62639	12.312	0.10521	-12.668	0	0	0	0
0.68075	12.304	0.065665	-12.668	0	0	0	0
0.73501	12.295	0.028881	-12.676	0	0	0	0
0.78308	12.283	-0.004375	-12.689	0	0	0	0
0.82021	12.262	-0.033537	-12.704	0	0	0	0
0.84433	12.227	-0.058136	-12.719	0	0	0	0
0.85589	12.181	-0.078163	-12.734	0	0	0	0
0.85682	12.132	-0.095074	-12.748	0	0	0	0
0.85042	12.094	-0.11211	-12.761	0	0	0	0
0.84139	12.077	-0.13341	-12.772	0	0	0	0
0.83467	12.085	-0.16268	-12.778	0	0	0	0
0.83364	12.121	-0.20238	-12.777	0	0	0	0
0.83901	12.183	-0.25403	-12.765	0	0	0	0
0.84897	12.268	-0.31893	-12.739	0	0	0	0
0.86054	12.372	-0.39806	-12.701	0	0	0	0
0.87145	12.489	-0.491	-12.654	0	0	0	0
0.88102	12.613	-0.59537	-12.603	0	0	0	0
0.88974	12.735	-0.70726	-12.556	0	0	0	0
0.89842	12.845	-0.82268	-12.516	0	0	0	0
0.90743	12.937	-0.93903	-12.484	0	0	0	0
0.91602	13.008	-1.055	-12.458	0	0	0	0
0.92224	13.063	-1.1694	-12.435	0	0	0	0
0.92391	13.103	-1.2795	-12.411	0	0	0	0
0.9201	13.127	-1.3816	-12.38	0	0	0	0
0.91148	13.133	-1.4718	-12.338	0	0	0	0
0.8993	13.125	-1.5486	-12.283	0	0	0	0
0.88405	13.108	-1.6122	-12.217	0	0	0	0
0.86525	13.089	-1.6645	-12.143	0	0	0	0
0.84217	13.073	-1.7083	-12.06	0	0	0	0
0.81428	13.066	-1.7477	-11.967	0	0	0	0
0.78134	13.064	-1.7866	-11.863	0	0	0	0
0.74366	13.061	-1.828	-11.748	-1.0794	-6.8605	0	0
0.70239	13.047	-1.8729	-11.624	0	0	0	0
0.65945	13.016	-1.9203	-11.495	0	0	0	0
0.61734	12.965	-1.9679	-11.364	0	0	0	0
0.57859	12.897	-2.0125	-11.237	0	0	0	0
0.54487	12.823	-2.0524	-11.119	0	0	0	0
0.51688	12.755	-2.0873	-11.013	0	0	0	0
0.49466	12.701	-2.1189	-10.922	0	0	0	0
0.47781	12.664	-2.1486	-10.848	0	0	0	0
0.46543	12.641	-2.1766	-10.794	0	0	0	0
0.45644	12.63	-2.2017	-10.758	0	0	0	0
0.45021	12.626	-2.2215	-10.733	0	0	0	0
0.447	12.628	-2.2343	-10.713	0	0	0	0
0.44784	12.634	-2.2397	-10.693	0	0	0	0
0.45447	12.646	-2.2387	-10.668	0	0	0	0
0.46905	12.665	-2.2328	-10.637	0	0	0	0
0.49362	12.691	-2.2241	-10.598	0	0	-1.3235	-6.2179
0.5288	12.725	-2.2149	-10.552	0	0	0	0
0.57235	12.762	-2.2071	-10.5	0	0	0	0
0.61865	12.796	-2.203	-10.442	0	0	0	0
0.6607	12.821	-2.2041	-10.382	0	0	0	0
0.6933	12.833	-2.2111	-10.32	0	0	0	0
0.71516	12.833	-2.2235	-10.26	0	0	0	0
0.72864	12.824	-2.2403	-10.206	0	0	0	0
0.73844	12.811	-2.2602	-10.162	0	0	0	0
0.75031	12.796	-2.282	-10.132	0	0	0	0
0.7701	12.785	-2.3045	-10.12	0	0	0	0
0.80283	12.785	-2.3267	-10.122	0	0	0	0
0.85201	12.803	-2.3472	-10.135	0	0	0	0
0.9192	12.84	-2.3643	-10.154	0	0	0	0
1.0037	12.895	-2.3763	-10.174	0	0	0	0
1.1027	12.962	-2.3825	-10.194	0	0	0	0
1.2116	13.035	-2.3824	-10.213	0	0	0	0
1.3245	13.113	-2.3754	-10.232	0	0	0	0
1.4349	13.194	-2.3605	-10.255	0	0	0	0
1.5367	13.274	-2.3374	-10.283	0	0	0	0
1.6255	13.346	-2.3061	-10.319	0	0	0	0
1.6987	13.404	-2.2674	-10.361	0	0	0	0
1.7543	13.444	-2.2224	-10.407	0.32851	2.4149	0	0
1.791	13.465	-2.1725	-10.453	0	0	0	0
1.8106	13.47	-2.119	-10.499	0	0	0	0
1.8178	13.463	-2.0636	-10.546	0	0	0	0
1.8177	13.451	-2.009	-10.597	0	0	0	0
1.8135	13.433	-1.9578	-10.654	0	0	0	0
1.8067	13.41	-1.9115	-10.716	0	0	0	0
1.7979	13.388	-1.8709	-10.779	0	0	0	0
1.7873	13.371	-1.8359	-10.837	0	0	0	0
1.7751	13.361	-1.8061	-10.887	0	0	0	0
1.7615	13.358	-1.7812	-10.924	0	0	0	0
1.7465	13.364	-1.7607	-10.949	0	0	0	0
1.7309	13.383	-1.7441	-10.966	0	0	0	0
1.7167	13.422	-1.731	-10.979	0	0	0	0
1.7073	13.489	-1.7208	-10.998	0	0	0.2926	2.3851
1.7059	13.586	-1.712	-11.031	0	0	0	0
1.7131	13.711	-1.7029	-11.087	0	0	0	0
1.7269	13.853	-1.6925	-11.171	0	0	0	0
1.7437	14	-1.6807	-11.282	0	0	0	0
1.7601	14.139	-1.6691	-11.41	0	0	0	0
1.7729	14.258	-1.6599	-11.546	0	0	0	0
1.7795	14.344	-1.6545	-11.676	0	0	0	0
1.7787	14.397	-1.6528	-11.791	0	0	0	0
1.7703	14.429	-1.6529	-11.881	0	0	0	0
1.7552	14.459	-1.6506	-11.942	0	0	0	0
1.7347	14.498	-1.6402	-11.975	0	0	0	0
1.711	14.545	-1.6159	-11.983	0	0	0	0
1.687	14.593	-1.5723	-11.971	0	0	0	0
1.6651	14.636	-1.5062	-11.945	0	0	0	0
1.6469	14.675	-1.4169	-11.91	0	0	0	0
1.633	14.713	-1.3073	-11.868	0	0	0	0
1.6236	14.76	-1.1832	-11.82	0	0	0	0
1.6183	14.821	-1.0518	-11.768	0	0	0	0
1.6162	14.899	-0.92003	-11.714	0	0	0	0
1.6161	14.988	-0.79343	-11.661	0	0	0	0
1.6172	15.075	-0.67544	-11.616	0	0	0	0
1.6187	15.149	-0.56786	-11.58	0	0	0	0
1.62	15.204	-0.47172	-11.554	0	0	0	0
1.6211	15.239	-0.38827	-11.537	0	0	0	0
1.6218	15.258	-0.31947	-11.526	0	0	0	0
