## Supplementary material for "How to control unpredictable others in court-net sports": International match data: n8_6_1.txt

1.1505	11.3	-3.7593	-12.368	0	0	1.1524	11.287
1.1501	11.303	-3.7608	-12.359	0	0	0	0
1.1502	11.302	-3.7646	-12.346	0	0	0	0
1.1514	11.294	-3.7708	-12.329	0	0	0	0
1.1541	11.274	-3.7791	-12.311	0	0	0	0
1.1592	11.24	-3.7886	-12.295	0	0	0	0
1.1669	11.186	-3.7983	-12.283	0	0	0	0
1.1771	11.115	-3.8074	-12.278	0	0	0	0
1.1892	11.036	-3.8158	-12.278	0	0	0	0
1.2022	10.959	-3.8238	-12.282	0	0	0	0
1.2158	10.892	-3.8325	-12.286	0	0	0	0
1.2298	10.837	-3.8431	-12.286	0	0	0	0
1.244	10.79	-3.8571	-12.281	0	0	0	0
1.2575	10.75	-3.8756	-12.266	0	0	0	0
1.269	10.719	-3.8993	-12.239	0	0	0	0
1.2773	10.702	-3.9281	-12.199	0	0	0	0
1.2817	10.702	-3.9615	-12.146	0	0	0	0
1.2821	10.721	-3.9984	-12.081	0	0	0	0
1.2784	10.758	-4.0375	-12.005	0	0	0	0
1.2708	10.817	-4.0768	-11.922	0	0	0	0
1.2599	10.893	-4.1132	-11.838	0	0	0	0
1.2473	10.981	-4.1437	-11.758	0	0	0	0
1.235	11.071	-4.1669	-11.684	-0.74469	-2.0765	0	0
1.2245	11.153	-4.1826	-11.617	0	0	0	0
1.2168	11.218	-4.1916	-11.553	0	0	0	0
1.2119	11.263	-4.1943	-11.491	0	0	0	0
1.2092	11.289	-4.1915	-11.432	0	0	0	0
1.2082	11.302	-4.1844	-11.376	0	0	0	0
1.2079	11.307	-4.1751	-11.324	0	0	0	0
1.2078	11.311	-4.1658	-11.277	0	0	0	0
1.2074	11.32	-4.1581	-11.236	0	0	0	0
1.2064	11.338	-4.1526	-11.203	0	0	0	0
1.2048	11.368	-4.1496	-11.176	0	0	0	0
1.2028	11.407	-4.1495	-11.156	0	0	0	0
1.2011	11.45	-4.1528	-11.138	0	0	0	0
1.2003	11.491	-4.161	-11.121	0	0	0	0
1.201	11.524	-4.1752	-11.103	0	0	0	0
1.203	11.55	-4.1964	-11.084	0	0	0	0
1.2059	11.572	-4.2241	-11.063	0	0	0	0
1.2097	11.592	-4.2559	-11.04	0	0	-1.2145	-2.2125
1.2145	11.614	-4.2877	-11.016	0	0	0	0
1.2205	11.643	-4.3152	-10.988	0	0	0	0
1.2278	11.682	-4.3356	-10.959	0	0	0	0
1.2357	11.731	-4.3468	-10.93	0	0	0	0
1.243	11.784	-4.3474	-10.906	0	0	0	0
1.2487	11.833	-4.337	-10.89	0	0	0	0
1.2529	11.871	-4.3172	-10.883	0	0	0	0
1.2576	11.899	-4.292	-10.883	0	0	0	0
1.2662	11.92	-4.2661	-10.885	0	0	0	0
1.283	11.941	-4.2437	-10.883	0	0	0	0
1.3125	11.964	-4.2262	-10.877	0	0	0	0
1.3579	11.995	-4.2126	-10.868	0	0	0	0
1.4191	12.032	-4.2	-10.861	0	0	0	0
1.4921	12.074	-4.1842	-10.86	0	0	0	0
1.5703	12.118	-4.1615	-10.869	0	0	0	0
1.6478	12.166	-4.1286	-10.891	0	0	0	0
1.7212	12.219	-4.0838	-10.928	0	0	0	0
1.791	12.279	-4.0275	-10.978	0	0	0	0
1.8619	12.342	-3.9627	-11.045	0	0	0	0
1.9409	12.4	-3.894	-11.126	0.2193	2.8313	0	0
2.0345	12.446	-3.8261	-11.217	0	0	0	0
2.1462	12.469	-3.7619	-11.313	0	0	0	0
2.2752	12.46	-3.7023	-11.408	0	0	0	0
2.4182	12.417	-3.6466	-11.497	0	0	0	0
2.5699	12.349	-3.5936	-11.581	0	0	0	0
2.725	12.274	-3.5418	-11.658	0	0	0	0
2.8796	12.207	-3.4888	-11.727	0	0	0	0
3.0318	12.16	-3.4314	-11.787	0	0	0	0
3.1794	12.138	-3.3662	-11.838	0	0	0	0
3.3192	12.137	-3.2904	-11.882	0	0	0	0
3.4476	12.147	-3.2021	-11.922	0	0	0	0
3.5631	12.161	-3.101	-11.966	0	0	0	0
3.666	12.172	-2.9885	-12.016	0	0	0	0
3.7569	12.181	-2.8679	-12.076	0	0	0	0
3.8365	12.189	-2.7427	-12.144	0	0	3.8388	12.246
3.9057	12.202	-2.6162	-12.218	0	0	0	0
3.966	12.226	-2.4923	-12.295	0	0	0	0
4.0197	12.266	-2.3754	-12.372	0	0	0	0
4.0696	12.328	-2.2696	-12.448	0	0	0	0
4.1188	12.417	-2.1769	-12.517	0	0	0	0
4.1697	12.534	-2.0972	-12.581	0	0	0	0
4.2234	12.669	-2.0288	-12.637	0	0	0	0
4.2801	12.805	-1.9686	-12.687	0	0	0	0
4.3384	12.92	-1.9144	-12.733	0	0	0	0
4.3959	12.999	-1.8651	-12.774	0	0	0	0
4.4497	13.037	-1.8211	-12.808	0	0	0	0
4.4974	13.033	-1.7844	-12.833	0	0	0	0
4.5373	12.995	-1.7572	-12.847	0	0	0	0
4.5696	12.936	-1.7411	-12.852	0	0	0	0
4.597	12.87	-1.7371	-12.85	0	0	0	0
4.6235	12.81	-1.7457	-12.845	0	0	0	0
4.6523	12.768	-1.7659	-12.843	0	0	0	0
4.6843	12.756	-1.7947	-12.851	0	0	0	0
4.7172	12.781	-1.828	-12.871	0	0	0	0
4.7462	12.835	-1.862	-12.9	0	0	0	0
4.7652	12.897	-1.8949	-12.934	0	0	0	0
4.7687	12.946	-1.9263	-12.966	0	0	0	0
4.7526	12.971	-1.9575	-12.993	0	0	0	0
4.7145	12.969	-1.9912	-13.013	0	0	0	0
4.6539	12.944	-2.0307	-13.026	0	0	0	0
4.5726	12.903	-2.0802	-13.033	0	0	0	0
4.4738	12.85	-2.1425	-13.035	-2.0897	-13.026	0	0
4.3612	12.788	-2.2175	-13.03	0	0	0	0
4.239	12.716	-2.3023	-13.02	0	0	0	0
4.1128	12.637	-2.3923	-13.006	0	0	0	0
3.9893	12.557	-2.4824	-12.99	0	0	0	0
3.8736	12.479	-2.5687	-12.974	0	0	0	0
3.7679	12.407	-2.6479	-12.957	0	0	0	0
3.6725	12.343	-2.7177	-12.94	0	0	0	0
3.5871	12.286	-2.7771	-12.925	0	0	0	0
3.5095	12.236	-2.8271	-12.911	0	0	0	0
3.4354	12.191	-2.8692	-12.9	0	0	0	0
3.359	12.147	-2.9048	-12.887	0	0	0	0
3.2748	12.104	-2.9355	-12.87	0	0	0	0
3.1798	12.064	-2.9631	-12.846	0	0	0	0
3.0738	12.031	-2.99	-12.816	0	0	0	0
2.9584	12	-3.0183	-12.782	0	0	0	0
2.8362	11.966	-3.0501	-12.745	0	0	-3.0283	-12.725
2.7115	11.923	-3.0877	-12.709	0	0	0	0
2.5893	11.872	-3.1329	-12.676	0	0	0	0
2.4741	11.812	-3.1858	-12.651	0	0	0	0
2.3691	11.741	-3.2447	-12.637	0	0	0	0
2.2771	11.662	-3.3071	-12.635	0	0	0	0
2.1997	11.58	-3.3698	-12.644	0	0	0	0
2.1366	11.501	-3.4294	-12.663	0	0	0	0
2.0853	11.429	-3.4824	-12.69	0	0	0	0
2.0441	11.369	-3.5259	-12.726	0	0	0	0
2.0134	11.326	-3.5593	-12.77	0	0	0	0
1.9948	11.303	-3.5845	-12.818	0	0	0	0
1.9895	11.301	-3.6052	-12.867	0	0	0	0
1.9977	11.321	-3.6252	-12.914	0	0	0	0
2.0176	11.361	-3.6465	-12.96	0	0	0	0
2.0463	11.416	-3.6682	-13.005	0	0	0	0
2.0791	11.477	-3.6873	-13.051	0	0	0	0
2.1115	11.533	-3.6994	-13.102	0	0	0	0
2.1406	11.576	-3.6996	-13.156	0	0	0	0
2.1657	11.606	-3.6844	-13.213	0	0	0	0
2.1878	11.625	-3.6521	-13.27	0	0	0	0
2.2093	11.639	-3.6037	-13.322	0	0	0	0
2.2346	11.653	-3.5417	-13.369	2.2287	11.594	0	0
2.27	11.674	-3.4694	-13.411	0	0	0	0
2.3211	11.708	-3.3904	-13.451	0	0	0	0
2.3909	11.754	-3.308	-13.495	0	0	0	0
2.4776	11.811	-3.225	-13.547	0	0	0	0
2.5744	11.871	-3.143	-13.608	0	0	0	0
2.6723	11.925	-3.0629	-13.676	0	0	0	0
2.7633	11.967	-2.9855	-13.744	0	0	0	0
2.8436	11.996	-2.9118	-13.81	0	0	0	0
2.9122	12.015	-2.8425	-13.871	0	0	0	0
2.969	12.031	-2.7781	-13.925	0	0	0	0
3.013	12.046	-2.7188	-13.97	0	0	0	0
3.0437	12.059	-2.663	-14.002	0	0	0	0
3.0619	12.068	-2.6077	-14.022	0	0	0	0
3.0707	12.075	-2.5493	-14.032	0	0	0	0
3.0737	12.084	-2.4853	-14.035	0	0	0	0
3.075	12.101	-2.4153	-14.037	0	0	0	0
3.0779	12.131	-2.341	-14.045	0	0	3.0549	12.043
3.0857	12.181	-2.2651	-14.063	0	0	0	0
3.1005	12.254	-2.1906	-14.095	0	0	0	0
3.1231	12.348	-2.1209	-14.136	0	0	0	0
3.153	12.453	-2.059	-14.184	0	0	0	0
3.1888	12.561	-2.0063	-14.23	0	0	0	0
3.2285	12.663	-1.9631	-14.272	0	0	0	0
3.2694	12.751	-1.9295	-14.303	0	0	0	0
3.3083	12.824	-1.9061	-14.323	0	0	0	0
3.3422	12.877	-1.8941	-14.33	0	0	0	0
3.3696	12.911	-1.8947	-14.328	0	0	0	0
3.3911	12.931	-1.9088	-14.317	0	0	0	0
3.4089	12.95	-1.9359	-14.303	0	0	0	0
3.4262	12.987	-1.974	-14.289	0	0	0	0
3.4457	13.056	-2.0194	-14.278	0	0	0	0
3.4678	13.152	-2.0669	-14.272	0	0	0	0
3.4899	13.254	-2.1113	-14.269	0	0	0	0
3.5063	13.333	-2.1488	-14.268	0	0	0	0
3.5099	13.372	-2.1787	-14.266	0	0	0	0
3.494	13.37	-2.2037	-14.262	0	0	0	0
3.4541	13.34	-2.2294	-14.255	0	0	0	0
3.3889	13.305	-2.2615	-14.243	0	0	0	0
3.2999	13.28	-2.3048	-14.226	0	0	0	0
3.1901	13.272	-2.3615	-14.202	0	0	0	0
3.0631	13.272	-2.4306	-14.169	0	0	0	0
2.9231	13.264	-2.509	-14.126	0	0	0	0
2.775	13.231	-2.5921	-14.072	0	0	0	0
2.6255	13.162	-2.6752	-14.011	-1.5473	-8.201	0	0
2.482	13.057	-2.7535	-13.946	0	0	0	0
2.351	12.929	-2.8218	-13.882	0	0	0	0
2.2367	12.801	-2.8766	-13.827	0	0	0	0
2.1409	12.695	-2.9172	-13.784	0	0	0	0
2.0631	12.623	-2.9459	-13.757	0	0	0	0
2.0006	12.589	-2.9676	-13.744	0	0	0	0
1.9493	12.593	-2.9884	-13.742	0	0	0	0
1.9042	12.629	-3.0141	-13.746	0	0	0	0
1.8603	12.688	-3.0487	-13.75	0	0	0	0
1.8141	12.757	-3.0942	-13.749	0	0	0	0
1.7649	12.827	-3.1501	-13.739	0	0	0	0
1.7137	12.89	-3.214	-13.721	0	0	0	0
1.6612	12.94	-3.2827	-13.698	0	0	-1.8838	-7.8587
1.6075	12.971	-3.3528	-13.678	0	0	0	0
1.5524	12.983	-3.4203	-13.664	0	0	0	0
1.4956	12.98	-3.4813	-13.659	0	0	0	0
1.4384	12.972	-3.5324	-13.663	0	0	0	0
1.3834	12.968	-3.5717	-13.673	0	0	0	0
1.3345	12.972	-3.6002	-13.687	0	0	0	0
1.2948	12.98	-3.6206	-13.699	0	0	0	0
1.2655	12.991	-3.637	-13.704	0	0	0	0
1.247	13.003	-3.6532	-13.697	0	0	0	0
1.2399	13.018	-3.6714	-13.68	0	0	0	0
1.2466	13.038	-3.6917	-13.657	0	0	0	0
1.2703	13.067	-3.7126	-13.634	0	0	0	0
1.3122	13.104	-3.7319	-13.614	0	0	0	0
1.3702	13.144	-3.7466	-13.6	0	0	0	0
1.4385	13.178	-3.7531	-13.595	0	0	0	0
1.5111	13.195	-3.7487	-13.597	0	0	0	0
1.5833	13.194	-3.7318	-13.609	0	0	0	0
1.6519	13.183	-3.7032	-13.627	0	0	0	0
1.7162	13.173	-3.666	-13.65	0	0	0	0
1.7777	13.175	-3.6236	-13.673	0	0	0	0
1.8402	13.195	-3.5774	-13.697	0	0	0	0
1.9086	13.232	-3.5264	-13.722	0.33523	2.3421	0	0
1.9882	13.284	-3.4688	-13.75	0	0	0	0
2.0824	13.342	-3.404	-13.78	0	0	0	0
2.1914	13.395	-3.334	-13.812	0	0	0	0
2.3128	13.436	-3.262	-13.842	0	0	0	0
2.4426	13.46	-3.1915	-13.866	0	0	0	0
2.5765	13.461	-3.1243	-13.882	0	0	0	0
2.7102	13.437	-3.0606	-13.887	0	0	0	0
2.84	13.389	-2.9983	-13.886	0	0	0	0
2.9627	13.331	-2.9345	-13.88	0	0	0	0
3.0768	13.28	-2.866	-13.87	0	0	0	0
3.1833	13.248	-2.7903	-13.856	0	0	0	0
3.2839	13.243	-2.7063	-13.837	0	0	0	0
3.3789	13.267	-2.6134	-13.816	0	0	0	0
3.4664	13.311	-2.5121	-13.794	0	0	0	0
3.5434	13.362	-2.4039	-13.777	0	0	0	0
3.6089	13.408	-2.292	-13.77	0	0	0	0
3.665	13.445	-2.1813	-13.775	0	0	0.64809	2.4021
3.715	13.474	-2.0772	-13.792	0	0	0	0
3.7615	13.497	-1.9851	-13.82	0	0	0	0
3.8052	13.518	-1.9091	-13.851	0	0	0	0
3.8467	13.543	-1.8501	-13.88	0	0	0	0
3.8868	13.573	-1.8059	-13.901	0	0	0	0
3.9276	13.61	-1.773	-13.913	0	0	0	0
3.9711	13.652	-1.748	-13.914	0	0	0	0
4.0177	13.692	-1.7288	-13.907	0	0	0	0
4.0656	13.725	-1.7145	-13.893	0	0	0	0
4.1114	13.751	-1.7047	-13.876	0	0	0	0
4.1517	13.771	-1.6988	-13.859	0	0	0	0
4.1843	13.791	-1.6965	-13.844	0	0	0	0
4.2076	13.814	-1.6985	-13.83	0	0	0	0
4.2199	13.84	-1.7073	-13.817	0	0	0	0
4.2195	13.867	-1.7268	-13.802	0	0	0	0
4.2054	13.895	-1.7609	-13.787	0	0	0	0
4.1774	13.926	-1.8114	-13.774	0	0	0	0
4.1365	13.965	-1.877	-13.765	0	0	0	0
4.0852	14.014	-1.953	-13.762	0	0	0	0
4.0277	14.07	-2.0338	-13.765	0	0	0	0
3.9688	14.126	-2.1149	-13.774	0	0	0	0
3.9125	14.177	-2.1934	-13.788	0	0	0	0
3.8618	14.223	-2.2677	-13.804	0	0	0	0
3.8184	14.265	-2.3369	-13.82	0	0	0	0
3.7827	14.305	-2.401	-13.833	0	0	0	0
3.7542	14.337	-2.4613	-13.843	0	0	0	0
3.7304	14.351	-2.5207	-13.849	0	0	0	0
3.7075	14.343	-2.5827	-13.854	0	0	0	0
3.6803	14.317	-2.6509	-13.862	0	0	0	0
3.644	14.285	-2.7273	-13.878	0	0	0	0
3.5947	14.258	-2.8126	-13.907	0	0	0	0
3.5308	14.242	-2.9058	-13.947	0	0	0	0
3.4532	14.234	-3.0039	-13.991	0	0	0	0
3.3657	14.235	-3.1028	-14.033	0	0	0	0
3.2743	14.245	-3.1987	-14.066	0	0	0	0
3.185	14.264	-3.2881	-14.089	0	0	0	0
3.1035	14.292	-3.3677	-14.104	0	0	0	0
