## Supplementary material for "How to control unpredictable others in court-net sports": International match data: n9_1_1.txt

1.021	-12.07	-2.6831	13.309	0	0	1.0218	-12.069
1.0282	-12.017	-2.6984	13.338	0	0	0	0
1.0358	-11.96	-2.7163	13.382	0	0	0	0
1.0436	-11.9	-2.7362	13.441	0	0	0	0
1.0517	-11.839	-2.756	13.505	0	0	0	0
1.0601	-11.779	-2.7731	13.561	0	0	0	0
1.069	-11.722	-2.7852	13.596	0	0	0	0
1.0784	-11.669	-2.7909	13.606	0	0	0	0
1.0877	-11.624	-2.7901	13.593	0	0	0	0
1.0961	-11.59	-2.7836	13.57	0	0	0	0
1.1026	-11.569	-2.7735	13.546	0	0	0	0
1.1063	-11.558	-2.7629	13.529	0	0	0	0
1.1065	-11.554	-2.7553	13.522	0	0	0	0
1.103	-11.553	-2.7534	13.527	0	0	0	0
1.0955	-11.55	-2.758	13.546	0	0	0	0
1.0843	-11.544	-2.7672	13.576	0	0	0	0
1.0707	-11.533	-2.776	13.613	-0.50541	2.45	0	0
1.0564	-11.52	-2.7787	13.653	0	0	0	0
1.0424	-11.508	-2.7713	13.694	0	0	0	0
1.0293	-11.502	-2.7542	13.732	0	0	0	0
1.0169	-11.505	-2.7303	13.758	0	0	0	0
1.0052	-11.519	-2.7041	13.769	0	0	0	0
0.99409	-11.542	-2.6795	13.765	0	0	0	0
0.9824	-11.569	-2.6593	13.753	0	0	0	0
0.96804	-11.599	-2.6446	13.735	0	0	0	0
0.94836	-11.626	-2.635	13.712	0	0	0	0
0.92117	-11.65	-2.6289	13.682	0	0	0	0
0.88568	-11.668	-2.6238	13.647	0	0	0	0
0.84303	-11.684	-2.617	13.609	0	0	0	0
0.79551	-11.697	-2.6059	13.577	0	0	0	0
0.74542	-11.711	-2.5884	13.561	0	0	-1.375	4.0374
0.6949	-11.727	-2.5632	13.57	0	0	0	0
0.64612	-11.746	-2.5306	13.608	0	0	0	0
0.60075	-11.771	-2.4918	13.672	0	0	0	0
0.55935	-11.8	-2.4491	13.755	0	0	0	0
0.52162	-11.833	-2.4051	13.846	0	0	0	0
0.48683	-11.868	-2.3629	13.934	0	0	0	0
0.45378	-11.901	-2.3255	14.01	0	0	0	0
0.4203	-11.929	-2.2947	14.069	0	0	0	0
0.38271	-11.953	-2.271	14.108	0	0	0	0
0.33648	-11.971	-2.2534	14.133	0	0	0	0
0.27798	-11.987	-2.239	14.148	0	0	0	0
0.20631	-12.004	-2.2235	14.16	0	0	0	0
0.12425	-12.024	-2.2017	14.173	0	0	0	0
0.037629	-12.052	-2.169	14.189	0	0	0	0
-0.04661	-12.089	-2.1221	14.206	0	0	0	0
-0.12326	-12.139	-2.0595	14.217	0	0	0	0
-0.19068	-12.199	-1.9817	14.215	0	0	0	0
-0.25069	-12.266	-1.8903	14.198	0	0	0	0
-0.30734	-12.334	-1.7878	14.168	0	0	0	0
-0.36552	-12.395	-1.6777	14.137	0	0	0	0
-0.43001	-12.447	-1.5642	14.11	0	0	0	0
-0.5049	-12.485	-1.452	14.092	0	0	0	0
-0.59287	-12.512	-1.3452	14.079	0	0	0	0
-0.69495	-12.53	-1.247	14.067	0	0	0	0
-0.81028	-12.542	-1.1593	14.046	0	0	0	0
-0.93561	-12.553	-1.0837	14.009	0	0	0	0
-1.0653	-12.566	-1.0207	13.957	0	0	0	0
-1.1925	-12.582	-0.96819	13.903	0	0	0	0
-1.3103	-12.602	-0.92132	13.861	0	0	0	0
-1.4142	-12.623	-0.87373	13.84	0	0	0	0
-1.5028	-12.645	-0.81986	13.84	0	0	0	0
-1.5786	-12.662	-0.75655	13.858	0	0	0	0
-1.6464	-12.671	-0.68353	13.884	0	0	0	0
-1.7121	-12.666	-0.60274	13.913	0	0	0	0
-1.781	-12.648	-0.51706	13.943	0	0	0	0
-1.8565	-12.615	-0.42978	13.97	-0.8728	-2.6919	0	0
-1.9399	-12.568	-0.34444	13.983	0	0	0	0
-2.0307	-12.511	-0.26351	13.965	0	0	0	0
-2.1271	-12.448	-0.18656	13.899	0	0	0	0
-2.2265	-12.384	-0.11086	13.776	0	0	0	0
-2.3253	-12.324	-0.034438	13.609	0	0	0	0
-2.4201	-12.272	0.041712	13.426	0	0	0	0
-2.5085	-12.228	0.1139	13.263	0	0	0	0
-2.5899	-12.193	0.17742	13.138	0	0	0	0
-2.6647	-12.163	0.22818	13.051	0	0	0	0
-2.7344	-12.136	0.26401	12.991	0	0	0	0
-2.8009	-12.109	0.28533	12.955	0	0	0	0
-2.865	-12.081	0.29489	12.942	0	0	0	0
-2.927	-12.047	0.297	12.948	0	0	0	0
-2.9858	-12.01	0.29682	12.968	0	0	0	0
-3.0406	-11.968	0.29981	12.996	0	0	0	0
-3.0907	-11.923	0.31077	13.023	0	0	-3.0765	-11.939
-3.1366	-11.876	0.33271	13.045	0	0	0	0
-3.1793	-11.827	0.36543	13.062	0	0	0	0
-3.2199	-11.778	0.4049	13.078	0	0	0	0
-3.2599	-11.73	0.44494	13.096	0	0	0	0
-3.2999	-11.685	0.48021	13.114	0	0	0	0
-3.3396	-11.649	0.50784	13.128	0	0	0	0
-3.3771	-11.627	0.52724	13.136	0	0	0	0
-3.4094	-11.623	0.5398	13.139	0	0	0	0
-3.434	-11.639	0.54876	13.138	0	0	0	0
-3.4506	-11.673	0.55864	13.136	0	0	0	0
-3.4615	-11.722	0.57453	13.133	0	0	0	0
-3.4713	-11.781	0.60128	13.134	0	0	0	0
-3.4847	-11.847	0.64286	13.142	0	0	0	0
-3.505	-11.916	0.70145	13.16	0	0	0	0
-3.5328	-11.985	0.77599	13.191	0	0	0	0
-3.5656	-12.054	0.86168	13.238	0	0	0	0
-3.5992	-12.12	0.9513	13.299	0	0	0	0
-3.6287	-12.183	1.0369	13.367	0	0	0	0
-3.6501	-12.239	1.1115	13.428	0	0	0	0
-3.6602	-12.287	1.1707	13.474	0	0	0	0
-3.6569	-12.328	1.2141	13.51	1.211	13.079	0	0
-3.6396	-12.365	1.2447	13.547	0	0	0	0
-3.609	-12.399	1.2669	13.59	0	0	0	0
-3.5669	-12.434	1.2841	13.634	0	0	0	0
-3.5161	-12.472	1.2982	13.67	0	0	0	0
-3.4593	-12.514	1.3098	13.694	0	0	0	0
-3.3994	-12.56	1.3194	13.706	0	0	0	0
-3.3389	-12.608	1.3277	13.709	0	0	0	0
-3.2801	-12.655	1.3361	13.708	0	0	0	0
-3.2242	-12.698	1.3456	13.711	0	0	0	0
-3.1712	-12.734	1.3563	13.726	0	0	0	0
-3.1202	-12.763	1.3674	13.763	0	0	0	0
-3.0695	-12.786	1.3776	13.831	0	0	0	0
-3.0174	-12.803	1.3861	13.937	0	0	0	0
-2.9622	-12.816	1.3928	14.075	0	0	0	0
-2.9023	-12.829	1.398	14.232	0	0	0	0
-2.837	-12.846	1.4018	14.385	0	0	0	0
-2.7664	-12.872	1.4041	14.511	0	0	0	0
-2.6912	-12.906	1.4047	14.6	0	0	0	0
-2.6131	-12.949	1.4036	14.651	0	0	1.3966	14.618
-2.5341	-12.999	1.4006	14.667	0	0	0	0
-2.4567	-13.053	1.396	14.657	0	0	0	0
-2.3836	-13.107	1.3902	14.626	0	0	0	0
-2.3163	-13.16	1.3843	14.582	0	0	0	0
-2.256	-13.209	1.3796	14.535	0	0	0	0
-2.2035	-13.252	1.3768	14.494	0	0	0	0
-2.1591	-13.283	1.3761	14.468	0	0	0	0
-2.1223	-13.303	1.3774	14.456	0	0	0	0
-2.0928	-13.308	1.3802	14.458	0	0	0	0
-2.0712	-13.301	1.3842	14.467	0	0	0	0
-2.0602	-13.284	1.3893	14.474	0	0	0	0
-2.0629	-13.258	1.3942	14.47	0	0	0	0
-2.0823	-13.225	1.3971	14.444	0	0	0	0
-2.1197	-13.188	1.3957	14.396	0	0	0	0
-2.1736	-13.15	1.3879	14.337	0	0	0	0
-2.2401	-13.116	1.3718	14.277	0	0	0	0
-2.3142	-13.088	1.3458	14.224	0	0	0	0
-2.3912	-13.068	1.3087	14.179	0	0	0	0
-2.467	-13.056	1.2602	14.138	0	0	0	0
-2.5377	-13.049	1.2018	14.101	0	0	0	0
-2.6002	-13.045	1.1366	14.07	0	0	0	0
-2.653	-13.042	1.069	14.049	0	0	0	0
-2.6964	-13.04	1.0036	14.039	0	0	0	0
-2.7319	-13.038	0.94349	14.035	0	0	0	0
-2.7613	-13.033	0.88969	14.025	0	0	0	0
-2.7868	-13.024	0.84074	14	0	0	0	0
-2.8114	-13.009	0.79423	13.957	0	0	0	0
-2.8388	-12.985	0.74807	13.902	0	0	0	0
-2.8729	-12.948	0.70079	13.844	0	0	0	0
-2.9161	-12.894	0.65143	13.787	0	0	0	0
-2.9684	-12.822	0.59963	13.725	0	0	0	0
-3.0266	-12.735	0.54571	13.65	0	0	0	0
-3.0857	-12.638	0.49118	13.559	0	0	0	0
-3.1406	-12.538	0.43946	13.461	0	0	0	0
-3.187	-12.442	0.39503	13.368	-3.2168	-12.389	0	0
-3.2221	-12.353	0.36119	13.291	0	0	0	0
-3.2453	-12.275	0.33872	13.234	0	0	0	0
-3.2578	-12.211	0.32616	13.193	0	0	0	0
-3.2617	-12.161	0.32107	13.162	0	0	0	0
-3.2599	-12.125	0.32096	13.131	0	0	0	0
-3.2549	-12.1	0.32379	13.091	0	0	0	0
-3.2494	-12.085	0.32804	13.037	0	0	0	0
-3.2453	-12.076	0.3326	12.97	0	0	0	0
-3.2445	-12.068	0.33649	12.898	0	0	0	0
-3.2492	-12.06	0.33885	12.838	0	0	0	0
-3.2617	-12.048	0.33919	12.801	0	0	0	0
-3.2851	-12.034	0.33777	12.792	0	0	0	0
-3.322	-12.016	0.33577	12.81	0	0	0	0
-3.374	-11.996	0.33472	12.847	0	0	0	0
-3.4402	-11.971	0.33575	12.891	0	0	0	0
-3.5163	-11.94	0.33926	12.932	0	0	-3.4535	-11.952
-3.594	-11.906	0.34484	12.969	0	0	0	0
-3.6627	-11.87	0.35125	13.007	0	0	0	0
-3.7126	-11.841	0.35675	13.048	0	0	0	0
-3.7381	-11.823	0.35985	13.091	0	0	0	0
-3.7384	-11.82	0.35983	13.125	0	0	0	0
-3.7178	-11.831	0.35685	13.146	0	0	0	0
-3.6831	-11.855	0.35205	13.149	0	0	0	0
-3.6408	-11.888	0.34774	13.139	0	0	0	0
-3.5954	-11.926	0.34781	13.125	0	0	0	0
-3.5495	-11.965	0.3576	13.126	0	0	0	0
-3.5042	-12.002	0.38276	13.157	0	0	0	0
-3.4585	-12.034	0.42709	13.223	0	0	0	0
-3.4112	-12.062	0.49076	13.316	0	0	0	0
-3.3614	-12.087	0.5709	13.421	0	0	0	0
-3.3085	-12.108	0.66337	13.531	0	0	0	0
-3.2517	-12.127	0.76314	13.644	0	0	0	0
-3.1901	-12.144	0.8645	13.764	0	0	0	0
-3.1233	-12.162	0.96309	13.886	0	0	0	0
-3.0522	-12.183	1.0576	13.992	0	0	0	0
-2.9787	-12.21	1.1494	14.065	1.1248	14.176	0	0
-2.905	-12.243	1.2404	14.097	0	0	0	0
-2.8333	-12.28	1.3311	14.081	0	0	0	0
-2.7662	-12.317	1.4206	14.015	0	0	0	0
-2.7054	-12.351	1.5071	13.904	0	0	0	0
-2.6514	-12.38	1.5889	13.766	0	0	0	0
-2.6037	-12.404	1.6638	13.628	0	0	0	0
-2.5611	-12.422	1.7294	13.508	0	0	0	0
-2.5224	-12.432	1.7839	13.416	0	0	0	0
-2.4854	-12.434	1.8275	13.357	0	0	0	0
-2.4476	-12.431	1.8625	13.335	0	0	0	0
-2.4069	-12.424	1.8921	13.355	0	0	0	0
-2.3627	-12.416	1.9198	13.418	0	0	0	0
-2.3155	-12.413	1.9471	13.512	0	0	0	0
-2.2662	-12.42	1.9739	13.62	0	0	1.9987	13.846
-2.2157	-12.44	1.9998	13.72	0	0	0	0
-2.1649	-12.476	2.0256	13.802	0	0	0	0
-2.115	-12.524	2.0522	13.865	0	0	0	0
-2.0679	-12.581	2.0803	13.917	0	0	0	0
-2.0249	-12.64	2.1093	13.966	0	0	0	0
-1.9869	-12.696	2.1386	14.019	0	0	0	0
-1.9537	-12.743	2.1672	14.073	0	0	0	0
-1.9243	-12.777	2.1936	14.117	0	0	0	0
-1.8968	-12.796	2.2169	14.137	0	0	0	0
-1.8696	-12.797	2.2365	14.122	0	0	0	0
-1.8423	-12.779	2.2515	14.076	0	0	0	0
-1.8164	-12.741	2.2602	14.013	0	0	0	0
-1.7945	-12.684	2.2606	13.95	0	0	0	0
-1.7798	-12.614	2.2518	13.896	0	0	0	0
-1.7747	-12.534	2.2346	13.856	0	0	0	0
-1.7797	-12.45	2.2111	13.828	0	0	0	0
-1.7936	-12.365	2.1837	13.813	0	0	0	0
-1.8142	-12.281	2.1532	13.811	0	0	0	0
-1.8385	-12.2	2.118	13.823	0	0	0	0
-1.8633	-12.125	2.076	13.845	0	0	0	0
-1.8859	-12.061	2.0265	13.873	0	0	0	0
-1.9043	-12.008	1.9703	13.906	0	0	0	0
-1.9185	-11.967	1.9087	13.94	0	0	0	0
-1.9304	-11.935	1.8419	13.972	0	0	0	0
-1.9431	-11.911	1.7687	13.995	0	0	0	0
-1.9597	-11.895	1.6889	13.998	0	0	0	0
-1.9831	-11.89	1.6038	13.97	0	0	0	0
-2.0155	-11.898	1.5148	13.907	0	0	0	0
-2.057	-11.92	1.4232	13.817	0	0	0	0
-2.1062	-11.954	1.3306	13.716	0	0	0	0
-2.1608	-11.996	1.2383	13.615	0	0	0	0
-2.2185	-12.038	1.1477	13.522	0	0	0	0
-2.277	-12.077	1.0601	13.438	0	0	0	0
-2.3348	-12.107	0.97686	13.358	0	0	0	0
-2.391	-12.129	0.89939	13.274	0	0	0	0
-2.4454	-12.143	0.82845	13.186	0	0	0	0
-2.4986	-12.148	0.76456	13.101	0	0	0	0
-2.5519	-12.144	0.70752	13.03	0	0	0	0
-2.6074	-12.13	0.65575	12.975	0	0	0	0
-2.6674	-12.106	0.60715	12.934	-2.6469	-12.082	0	0
-2.7339	-12.07	0.56094	12.897	0	0	0	0
-2.8067	-12.024	0.51783	12.853	0	0	0	0
-2.8844	-11.969	0.4786	12.794	0	0	0	0
-2.9645	-11.909	0.44337	12.717	0	0	0	0
-3.0441	-11.847	0.41219	12.632	0	0	0	0
-3.12	-11.788	0.38554	12.552	0	0	0	0
-3.1891	-11.736	0.3642	12.491	0	0	0	0
-3.2485	-11.696	0.34873	12.458	0	0	0	0
-3.2974	-11.669	0.3389	12.451	0	0	0	0
-3.336	-11.654	0.33375	12.462	0	0	0	0
-3.3659	-11.647	0.33216	12.48	0	0	0	0
-3.3886	-11.645	0.33336	12.5	0	0	0	0
-3.406	-11.644	0.3371	12.52	0	0	0	0
-3.4202	-11.64	0.34357	12.537	0	0	0	0
-3.4325	-11.633	0.35311	12.549	0	0	0	0
-3.4435	-11.623	0.36567	12.555	0	0	0	0
-3.453	-11.613	0.38046	12.556	0	0	0	0
-3.4601	-11.605	0.39627	12.554	0	0	0	0
-3.4644	-11.602	0.41253	12.554	0	0	0	0
-3.4661	-11.602	0.42984	12.559	0	0	-3.4814	-11.531
-3.4673	-11.605	0.44936	12.566	0	0	0	0
-3.4708	-11.606	0.47148	12.572	0	0	0	0
-3.4792	-11.601	0.4947	12.572	0	0	0	0
-3.4935	-11.592	0.51558	12.568	0	0	0	0
-3.5132	-11.581	0.53049	12.568	0	0	0	0
-3.5361	-11.571	0.53756	12.579	0	0	0	0
-3.5588	-11.57	0.5374	12.601	0	0	0	0
-3.5772	-11.581	0.53285	12.63	0	0	0	0
-3.5876	-11.608	0.52853	12.658	0	0	0	0
-3.588	-11.652	0.53036	12.678	0	0	0	0
-3.5784	-11.711	0.54458	12.686	0	0	0	0
-3.5609	-11.778	0.57615	12.683	0	0	0	0
-3.5387	-11.847	0.62724	12.671	0	0	0	0
-3.5142	-11.914	0.69651	12.653	0	0	0	0
-3.4875	-11.977	0.77959	12.639	0	0	0	0
-3.4571	-12.035	0.87072	12.638	0	0	0	0
-3.4208	-12.09	0.96437	12.663	0	0	0	0
-3.3769	-12.144	1.0562	12.723	0	0	0	0
-3.3255	-12.199	1.1433	12.817	0	0	0	0
-3.2676	-12.259	1.2239	12.93	0	0	0	0
-3.2052	-12.326	1.2964	13.043	0	0	0	0
-3.1399	-12.4	1.3613	13.14	0	0	0	0
-3.0731	-12.479	1.422	13.21	0	0	0	0
-3.006	-12.56	1.484	13.254	1.4094	13.267	0	0
-2.9402	-12.638	1.5521	13.28	0	0	0	0
-2.8775	-12.707	1.6292	13.294	0	0	0	0
-2.8197	-12.766	1.7157	13.304	0	0	0	0
-2.768	-12.814	1.8101	13.314	0	0	0	0
-2.723	-12.852	1.9087	13.329	0	0	0	0
-2.6835	-12.884	2.0077	13.351	0	0	0	0
-2.6472	-12.912	2.1038	13.379	0	0	0	0
-2.6115	-12.937	2.1941	13.403	0	0	0	0
-2.5742	-12.96	2.2756	13.41	0	0	0	0
-2.5336	-12.98	2.3461	13.393	0	0	0	0
-2.4891	-12.992	2.4055	13.357	0	0	0	0
-2.4412	-12.995	2.4561	13.31	0	0	0	0
-2.3905	-12.989	2.5007	13.265	0	0	0	0
-2.337	-12.977	2.5405	13.233	0	0	2.5199	13.125
-2.2805	-12.963	2.5756	13.222	0	0	0	0
-2.2219	-12.95	2.6058	13.235	0	0	0	0
-2.1625	-12.94	2.6328	13.266	0	0	0	0
-2.1036	-12.935	2.659	13.302	0	0	0	0
-2.0456	-12.938	2.6871	13.332	0	0	0	0
-1.9894	-12.949	2.7184	13.355	0	0	0	0
-1.9368	-12.968	2.7524	13.375	0	0	0	0
-1.8896	-12.989	2.7863	13.397	0	0	0	0
-1.8491	-13.009	2.8154	13.421	0	0	0	0
-1.8138	-13.021	2.8348	13.441	0	0	0	0
-1.78	-13.02	2.8407	13.45	0	0	0	0
-1.743	-13.002	2.8305	13.448	0	0	0	0
-1.6978	-12.964	2.8042	13.44	0	0	0	0
-1.641	-12.906	2.7644	13.439	0	0	0	0
-1.5708	-12.83	2.7151	13.458	0	0	0	0
-1.4875	-12.738	2.6594	13.494	0	0	0	0
-1.3928	-12.636	2.5991	13.535	0	0	0	0
-1.2904	-12.531	2.5367	13.562	0	0	0	0
-1.1864	-12.429	2.4754	13.565	0	0	0	0
-1.0876	-12.331	2.418	13.544	0	0	0	0
-0.99958	-12.239	2.3651	13.509	0	0	0	0
-0.92459	-12.151	2.3159	13.473	0	0	0	0
-0.86081	-12.065	2.2676	13.447	0	0	0	0
-0.80373	-11.977	2.2163	13.437	0	0	0	0
-0.74814	-11.885	2.1589	13.439	0	0	0	0
-0.68976	-11.787	2.0943	13.447	0	0	0	0
-0.62648	-11.679	2.0236	13.451	0	0	0	0
-0.55894	-11.559	1.9486	13.438	0	0	0	0
-0.48979	-11.426	1.8716	13.396	0	0	0	0
-0.42219	-11.279	1.7965	13.32	0	0	0	0
-0.35879	-11.119	1.7285	13.213	0	0	0	0
-0.30143	-10.946	1.6729	13.093	0	0	0	0
-0.25109	-10.764	1.6334	12.983	0	0	0	0
