## Supplementary material for "How to control unpredictable others in court-net sports": International match data: n9_1_2.txt

-0.99442	-12.094	4.0581	13.666	0	0	-0.98529	-12.04
-0.99047	-11.977	4.0815	13.666	0	0	0	0
-0.98574	-11.858	4.11	13.659	0	0	0	0
-0.98091	-11.74	4.1415	13.646	0	0	0	0
-0.97656	-11.633	4.1727	13.628	0	0	0	0
-0.97287	-11.545	4.201	13.613	0	0	0	0
-0.96977	-11.483	4.2244	13.61	0	0	0	0
-0.96721	-11.447	4.2426	13.619	0	0	0	0
-0.96537	-11.435	4.256	13.636	0	0	0	0
-0.96479	-11.442	4.2651	13.659	0	0	0	0
-0.96653	-11.463	4.2698	13.689	0	0	0	0
-0.97217	-11.494	4.2697	13.724	0	0	0	0
-0.98348	-11.526	4.2654	13.76	0	0	0	0
-1.0017	-11.556	4.26	13.785	0	0	0	0
-1.0263	-11.582	4.2587	13.784	0	0	0	0
-1.0549	-11.606	4.2675	13.749	4.2164	14.082	0	0
-1.0837	-11.629	4.2905	13.689	0	0	0	0
-1.1096	-11.652	4.3281	13.622	0	0	0	0
-1.1319	-11.673	4.3778	13.564	0	0	0	0
-1.1513	-11.693	4.4351	13.521	0	0	0	0
-1.1692	-11.707	4.4942	13.495	0	0	0	0
-1.1867	-11.715	4.549	13.489	0	0	0	0
-1.204	-11.716	4.5948	13.504	0	0	0	0
-1.2199	-11.71	4.6301	13.535	0	0	0	0
-1.2332	-11.699	4.6573	13.578	0	0	0	0
-1.2434	-11.683	4.6814	13.633	0	0	0	0
-1.2512	-11.665	4.708	13.7	0	0	4.6571	13.53
-1.2572	-11.644	4.7416	13.772	0	0	0	0
-1.2626	-11.622	4.7838	13.839	0	0	0	0
-1.2681	-11.597	4.8334	13.887	0	0	0	0
-1.2738	-11.572	4.8881	13.911	0	0	0	0
-1.2796	-11.549	4.9452	13.917	0	0	0	0
-1.2852	-11.531	5.0009	13.913	0	0	0	0
-1.2903	-11.517	5.0509	13.903	0	0	0	0
-1.2952	-11.508	5.0922	13.883	0	0	0	0
-1.3005	-11.503	5.1249	13.853	0	0	0	0
-1.3081	-11.502	5.1515	13.82	0	0	0	0
-1.3205	-11.503	5.1742	13.792	0	0	0	0
-1.3409	-11.508	5.1929	13.766	0	0	0	0
-1.3724	-11.514	5.2066	13.733	0	0	0	0
-1.4162	-11.519	5.2148	13.691	0	0	0	0
-1.471	-11.52	5.2188	13.648	0	0	0	0
-1.5325	-11.515	5.2197	13.617	0	0	0	0
-1.5942	-11.508	5.2173	13.609	0	0	0	0
-1.6494	-11.502	5.2096	13.628	0	0	0	0
-1.6933	-11.501	5.1926	13.67	0	0	0	0
-1.7239	-11.509	5.1624	13.726	0	0	0	0
-1.7415	-11.527	5.1159	13.782	0	0	0	0
-1.7475	-11.555	5.0518	13.833	0	0	0	0
-1.744	-11.593	4.9704	13.872	0	0	0	0
-1.7337	-11.641	4.8732	13.893	0	0	0	0
-1.7188	-11.699	4.762	13.888	0	0	0	0
-1.701	-11.768	4.6391	13.856	0	0	0	0
-1.6812	-11.849	4.5073	13.804	0	0	0	0
-1.6602	-11.943	4.3702	13.747	0	0	0	0
-1.6395	-12.05	4.2305	13.693	0	0	0	0
-1.6206	-12.17	4.0902	13.644	0	0	0	0
-1.6042	-12.301	3.9505	13.597	0	0	0	0
-1.5898	-12.44	3.8135	13.55	0	0	0	0
-1.5761	-12.585	3.6829	13.504	0	0	0	0
-1.5616	-12.733	3.5627	13.458	0	0	0	0
-1.5455	-12.879	3.4554	13.411	0	0	0	0
-1.5279	-13.02	3.3602	13.358	0	0	0	0
-1.5095	-13.155	3.2747	13.301	0	0	0	0
-1.4914	-13.28	3.1956	13.245	0	0	0	0
-1.4745	-13.395	3.1189	13.201	0	0	0	0
-1.4597	-13.499	3.0406	13.179	0	0	0	0
-1.447	-13.59	2.9577	13.184	0	0	0	0
-1.4359	-13.667	2.8684	13.212	-1.4334	-13.641	0	0
-1.4252	-13.731	2.7725	13.255	0	0	0	0
-1.4136	-13.783	2.67	13.301	0	0	0	0
-1.3998	-13.825	2.5611	13.339	0	0	0	0
-1.3827	-13.865	2.4464	13.362	0	0	0	0
-1.3611	-13.908	2.328	13.365	0	0	0	0
-1.3351	-13.96	2.208	13.345	0	0	0	0
-1.306	-14.023	2.0888	13.304	0	0	-1.278	-13.927
-1.2751	-14.098	1.9737	13.246	0	0	0	0
-1.2428	-14.184	1.867	13.181	0	0	0	0
-1.2082	-14.277	1.7727	13.119	0	0	0	0
-1.1701	-14.374	1.693	13.071	0	0	0	0
-1.1281	-14.472	1.6286	13.043	0	0	0	0
-1.0838	-14.569	1.5796	13.037	0	0	0	0
-1.0408	-14.662	1.5448	13.053	0	0	0	0
-1.003	-14.747	1.5211	13.09	0	0	0	0
-0.97304	-14.82	1.5037	13.146	0	0	0	0
-0.95112	-14.881	1.4874	13.211	0	0	0	0
-0.93508	-14.931	1.4665	13.272	0	0	0	0
-0.92181	-14.972	1.4345	13.312	0	0	0	0
-0.90819	-15.008	1.3846	13.322	0	0	0	0
-0.89164	-15.041	1.3119	13.302	0	0	0	0
-0.8705	-15.071	1.2154	13.266	0	0	0	0
-0.84441	-15.1	1.0982	13.227	0	0	0	0
-0.81435	-15.127	0.96683	13.197	0	0	0	0
-0.7821	-15.149	0.82889	13.182	0	0	0	0
-0.74928	-15.166	0.69074	13.182	0	0	0	0
-0.7163	-15.176	0.55531	13.189	0	0	0	0
-0.68232	-15.18	0.42193	13.2	0	0	0	0
-0.64642	-15.18	0.28758	13.211	0	0	0	0
-0.60913	-15.176	0.1486	13.222	0	0	0	0
-0.57296	-15.171	0.002328	13.229	0	0	0	0
-0.54087	-15.163	-0.15163	13.229	0	0	0	0
-0.51439	-15.154	-0.31189	13.217	0	0	0	0
-0.49302	-15.144	-0.47636	13.2	0	0	0	0
-0.4748	-15.131	-0.64252	13.187	0	0	0	0
-0.45736	-15.111	-0.808	13.187	-0.84587	13.024	0	0
-0.43905	-15.081	-0.9714	13.204	0	0	0	0
-0.4193	-15.037	-1.1323	13.237	0	0	0	0
-0.39811	-14.976	-1.2903	13.279	0	0	0	0
-0.37543	-14.898	-1.4443	13.324	0	0	0	0
-0.35135	-14.806	-1.5927	13.372	0	0	0	0
-0.32664	-14.706	-1.7335	13.424	0	0	0	0
-0.30288	-14.603	-1.8648	13.483	0	0	0	0
-0.28173	-14.505	-1.9842	13.549	0	0	0	0
-0.26406	-14.413	-2.089	13.618	0	0	0	0
-0.24969	-14.328	-2.1781	13.68	0	0	-2.1869	13.621
-0.23761	-14.25	-2.2521	13.727	0	0	0	0
-0.22636	-14.179	-2.3137	13.751	0	0	0	0
-0.21424	-14.117	-2.3672	13.756	0	0	0	0
-0.1999	-14.065	-2.4171	13.751	0	0	0	0
-0.18325	-14.026	-2.4668	13.745	0	0	0	0
-0.16598	-14.001	-2.5183	13.746	0	0	0	0
-0.15112	-13.986	-2.5727	13.754	0	0	0	0
-0.14191	-13.977	-2.6301	13.77	0	0	0	0
-0.14108	-13.969	-2.6897	13.788	0	0	0	0
-0.15055	-13.955	-2.7494	13.8	0	0	0	0
-0.17118	-13.93	-2.807	13.8	0	0	0	0
-0.20302	-13.89	-2.8606	13.787	0	0	0	0
-0.24573	-13.836	-2.9089	13.765	0	0	0	0
-0.29852	-13.769	-2.9522	13.744	0	0	0	0
-0.35963	-13.693	-2.9916	13.731	0	0	0	0
-0.42578	-13.613	-3.0273	13.73	0	0	0	0
-0.49248	-13.53	-3.0588	13.738	0	0	0	0
-0.55549	-13.45	-3.0858	13.752	0	0	0	0
-0.61235	-13.372	-3.1084	13.768	0	0	0	0
-0.66319	-13.296	-3.1268	13.786	0	0	0	0
-0.71053	-13.219	-3.1395	13.803	0	0	0	0
-0.75789	-13.136	-3.1424	13.811	0	0	0	0
-0.80806	-13.044	-3.1298	13.8	0	0	0	0
-0.86206	-12.945	-3.0966	13.766	0	0	0	0
-0.91967	-12.84	-3.0406	13.716	0	0	0	0
-0.98083	-12.727	-2.9642	13.672	0	0	0	0
-1.0464	-12.605	-2.8726	13.652	0	0	0	0
-1.118	-12.475	-2.7711	13.658	-1.105	-12.44	0	0
-1.1971	-12.34	-2.6628	13.674	0	0	0	0
-1.2836	-12.206	-2.5485	13.677	0	0	0	0
-1.3751	-12.081	-2.4283	13.652	0	0	0	0
-1.4663	-11.974	-2.3035	13.598	0	0	0	0
-1.5518	-11.89	-2.1776	13.525	0	0	0	0
-1.6277	-11.831	-2.0557	13.444	0	0	0	0
-1.6923	-11.793	-1.9421	13.366	0	0	0	0
-1.7452	-11.773	-1.8388	13.302	0	0	0	0
-1.7866	-11.766	-1.7455	13.259	0	0	0	0
-1.817	-11.77	-1.6596	13.243	0	0	0	0
-1.8376	-11.781	-1.5776	13.249	0	0	0	0
-1.8506	-11.797	-1.4966	13.271	0	0	0	0
-1.8583	-11.816	-1.4145	13.297	0	0	0	0
-1.8629	-11.832	-1.3299	13.319	0	0	-1.8544	-11.817
-1.8663	-11.844	-1.2432	13.334	0	0	0	0
-1.8704	-11.848	-1.1549	13.337	0	0	0	0
-1.8767	-11.842	-1.0649	13.321	0	0	0	0
-1.887	-11.824	-0.97257	13.29	0	0	0	0
-1.9023	-11.794	-0.87893	13.248	0	0	0	0
-1.9229	-11.753	-0.78724	13.2	0	0	0	0
-1.9475	-11.705	-0.70259	13.144	0	0	0	0
-1.9728	-11.657	-0.63	13.08	0	0	0	0
-1.994	-11.615	-0.57227	13.012	0	0	0	0
-2.0064	-11.586	-0.52891	12.948	0	0	0	0
-2.0059	-11.575	-0.4966	12.892	0	0	0	0
-1.9912	-11.585	-0.47084	12.845	0	0	0	0
-1.9638	-11.614	-0.4481	12.802	0	0	0	0
-1.9288	-11.656	-0.42718	12.758	0	0	0	0
-1.8929	-11.704	-0.40877	12.709	0	0	0	0
-1.8617	-11.75	-0.3937	12.656	0	0	0	0
-1.8375	-11.793	-0.38169	12.603	0	0	0	0
-1.8192	-11.832	-0.37115	12.556	0	0	0	0
-1.8032	-11.87	-0.36005	12.512	0	0	0	0
-1.785	-11.909	-0.34725	12.462	0	0	0	0
-1.76	-11.954	-0.33309	12.404	0	0	0	0
-1.7254	-12.007	-0.31874	12.339	0	0	0	0
-1.6811	-12.072	-0.3049	12.272	0	0	0	0
-1.6294	-12.149	-0.29123	12.207	0	0	0	0
-1.5742	-12.235	-0.27652	12.143	0	0	0	0
-1.5185	-12.327	-0.25941	12.079	0	0	0	0
-1.4648	-12.418	-0.2392	12.013	0	0	0	0
-1.4144	-12.503	-0.21603	11.946	0	0	0	0
-1.3686	-12.579	-0.19073	11.88	0	0	0	0
-1.3279	-12.644	-0.16494	11.816	0	0	0	0
-1.2917	-12.7	-0.1412	11.756	0	0	0	0
-1.2576	-12.748	-0.12183	11.701	0	0	0	0
-1.2213	-12.789	-0.10789	11.65	0	0	0	0
-1.1785	-12.824	-0.098651	11.601	0	0	0	0
-1.126	-12.852	-0.091993	11.546	0	0	0	0
-1.0634	-12.876	-0.085315	11.475	0	0	0	0
-0.99251	-12.896	-0.07644	11.38	0	0	0	0
-0.91744	-12.916	-0.064322	11.265	0	0	0	0
-0.8431	-12.937	-0.04952	11.143	0	0	0	0
-0.77405	-12.958	-0.033944	11.028	-0.015118	10.874	0	0
-0.71352	-12.98	-0.0198	10.93	0	0	0	0
-0.66308	-13.003	-0.008669	10.85	0	0	0	0
-0.62318	-13.024	-0.001251	10.784	0	0	0	0
-0.59396	-13.041	0.002512	10.722	0	0	0	0
-0.57533	-13.054	0.003212	10.655	0	0	0	0
-0.56615	-13.062	0.001742	10.569	0	0	0	0
-0.56384	-13.065	-0.000795	10.463	0	0	0	0
-0.5649	-13.066	-0.003043	10.339	0	0	0	0
-0.56562	-13.065	-0.003292	10.211	0	0	0	0
-0.56225	-13.063	0.000539	10.097	0	0	0	0
-0.55119	-13.061	0.010733	10.01	0	0	0	0
-0.52934	-13.06	0.029321	9.9538	0	0	0	0
-0.49492	-13.06	0.057173	9.93	0	0	0	0
-0.44826	-13.063	0.09295	9.9361	0	0	0.089687	9.7417
-0.39208	-13.07	0.13287	9.9625	0	0	0	0
-0.33086	-13.083	0.17171	9.9912	0	0	0	0
-0.2692	-13.103	0.20486	10.003	0	0	0	0
-0.21046	-13.129	0.23032	9.9874	0	0	0	0
-0.15677	-13.159	0.24924	9.948	0	0	0	0
-0.10965	-13.188	0.26414	9.8962	0	0	0	0
-0.070184	-13.214	0.27659	9.8451	0	0	0	0
-0.038855	-13.234	0.28598	9.8037	0	0	0	0
-0.015708	-13.247	0.29021	9.7756	0	0	0	0
-0.00079	-13.254	0.28741	9.7615	0	0	0	0
0.005577	-13.254	0.27742	9.7609	0	0	0	0
0.002811	-13.248	0.26228	9.7732	0	0	0	0
-0.00973	-13.236	0.24547	9.7972	0	0	0	0
-0.032384	-13.221	0.23029	9.8283	0	0	0	0
-0.064788	-13.203	0.21862	9.8595	0	0	0	0
-0.10544	-13.185	0.2109	9.8857	0	0	0	0
-0.15125	-13.166	0.20661	9.9088	0	0	0	0
-0.19796	-13.147	0.20485	9.9361	0	0	0	0
-0.24193	-13.129	0.20469	9.9795	0	0	0	0
-0.28192	-13.112	0.20535	10.052	0	0	0	0
-0.319	-13.094	0.20627	10.163	-0.32552	-13.046	0	0
-0.35538	-13.073	0.20704	10.316	0	0	0	0
-0.39375	-13.05	0.20743	10.498	0	0	0	0
-0.43678	-13.024	0.20746	10.687	0	0	0	0
-0.48639	-12.995	0.20763	10.859	0	0	0	0
-0.54293	-12.965	0.20876	11.001	0	0	0	0
-0.60489	-12.936	0.21153	11.11	0	0	0	0
-0.66926	-12.91	0.21613	11.189	0	0	0	0
-0.73204	-12.887	0.22211	11.245	0	0	0	0
-0.78866	-12.868	0.22889	11.282	0	0	0	0
-0.83486	-12.852	0.23652	11.304	0	0	0	0
-0.86822	-12.836	0.24594	11.316	0	0	0	0
-0.88904	-12.82	0.25859	11.323	0	0	0	0
-0.89968	-12.804	0.27559	11.329	0	0	0	0
-0.90329	-12.788	0.29704	11.341	0	0	0	0
-0.90294	-12.774	0.3219	11.362	0	0	0	0
-0.90143	-12.762	0.34868	11.397	0	0	0	0
-0.90117	-12.752	0.37631	11.451	0	0	0	0
-0.90432	-12.743	0.40468	11.525	0	0	0	0
-0.91284	-12.737	0.43448	11.617	0	0	-0.90047	-12.682
-0.9284	-12.732	0.46622	11.714	0	0	0	0
-0.95195	-12.731	0.49932	11.804	0	0	0	0
-0.98344	-12.736	0.53241	11.88	0	0	0	0
-1.0218	-12.749	0.56373	11.941	0	0	0	0
-1.0648	-12.772	0.59117	11.987	0	0	0	0
-1.1091	-12.809	0.61254	12.017	0	0	0	0
-1.1506	-12.858	0.62685	12.033	0	0	0	0
-1.1859	-12.912	0.63505	12.04	0	0	0	0
-1.2135	-12.964	0.64	12.045	0	0	0	0
-1.2343	-13.009	0.6461	12.059	0	0	0	0
-1.2502	-13.045	0.65882	12.091	0	0	0	0
-1.2637	-13.069	0.68393	12.153	0	0	0	0
-1.2763	-13.08	0.72585	12.251	0	0	0	0
-1.2884	-13.078	0.78545	12.386	0	0	0	0
-1.2997	-13.067	0.85913	12.547	0	0	0	0
-1.3096	-13.052	0.94063	12.715	0	0	0	0
-1.3174	-13.037	1.0242	12.869	0	0	0	0
-1.3229	-13.026	1.1065	12.996	0	0	0	0
-1.326	-13.022	1.1861	13.093	0	0	0	0
-1.3271	-13.024	1.2627	13.165	0	0	0	0
-1.3265	-13.032	1.3359	13.217	1.3654	13.227	0	0
-1.3244	-13.043	1.406	13.251	0	0	0	0
-1.3209	-13.055	1.4739	13.271	0	0	0	0
-1.316	-13.065	1.5396	13.276	0	0	0	0
-1.3093	-13.07	1.6011	13.265	0	0	0	0
-1.3007	-13.069	1.6558	13.238	0	0	0	0
-1.2902	-13.062	1.7022	13.197	0	0	0	0
-1.2775	-13.048	1.7404	13.147	0	0	0	0
-1.2628	-13.025	1.7708	13.095	0	0	0	0
-1.2462	-12.991	1.7947	13.05	0	0	0	0
-1.2283	-12.947	1.8137	13.019	0	0	0	0
-1.2106	-12.89	1.8303	13.006	0	0	0	0
-1.1946	-12.823	1.8472	13.013	0	0	0	0
-1.1817	-12.747	1.8677	13.041	0	0	1.8473	12.948
-1.1722	-12.668	1.8951	13.09	0	0	0	0
-1.1661	-12.59	1.9313	13.155	0	0	0	0
-1.1625	-12.522	1.9757	13.226	0	0	0	0
-1.1603	-12.469	2.0255	13.292	0	0	0	0
-1.158	-12.432	2.0771	13.346	0	0	0	0
-1.1545	-12.411	2.1269	13.389	0	0	0	0
-1.1488	-12.401	2.1714	13.431	0	0	0	0
-1.141	-12.396	2.2081	13.476	0	0	0	0
-1.132	-12.394	2.2358	13.521	0	0	0	0
-1.1238	-12.389	2.255	13.561	0	0	0	0
-1.1189	-12.38	2.267	13.591	0	0	0	0
-1.1202	-12.369	2.2735	13.611	0	0	0	0
-1.1309	-12.355	2.2764	13.624	0	0	0	0
-1.1528	-12.342	2.277	13.635	0	0	0	0
-1.1859	-12.329	2.2757	13.648	0	0	0	0
-1.2279	-12.316	2.2724	13.668	0	0	0	0
-1.2754	-12.302	2.2659	13.697	0	0	0	0
-1.3243	-12.285	2.2546	13.734	0	0	0	0
-1.3699	-12.264	2.2372	13.771	0	0	0	0
-1.408	-12.241	2.2117	13.802	0	0	0	0
-1.4355	-12.219	2.1765	13.817	0	0	0	0
-1.4501	-12.205	2.1305	13.814	0	0	0	0
-1.4503	-12.205	2.0746	13.794	0	0	0	0
-1.4348	-12.229	2.0114	13.762	0	0	0	0
-1.4029	-12.282	1.9438	13.725	0	0	0	0
-1.3554	-12.369	1.8727	13.686	0	0	0	0
-1.2943	-12.487	1.7971	13.646	0	0	0	0
-1.2237	-12.629	1.7155	13.604	0	0	0	0
-1.1489	-12.782	1.6286	13.554	0	0	0	0
-1.075	-12.936	1.5396	13.494	0	0	0	0
-1.0053	-13.079	1.4522	13.418	0	0	0	0
-0.94064	-13.209	1.369	13.329	0	0	0	0
-0.87987	-13.324	1.2909	13.232	0	0	0	0
-0.82131	-13.426	1.2193	13.142	0	0	0	0
-0.76377	-13.516	1.1553	13.069	0	0	0	0
-0.70695	-13.597	1.0991	13.016	0	0	0	0
-0.65152	-13.671	1.0499	12.973	0	0	0	0
-0.5992	-13.739	1.0071	12.931	0	0	0	0
-0.55242	-13.798	0.97013	12.89	0	0	0	0
-0.51346	-13.847	0.9384	12.854	-0.27552	-8.2245	0	0
-0.4833	-13.883	0.91057	12.832	0	0	0	0
-0.46084	-13.906	0.88452	12.831	0	0	0	0
-0.44337	-13.918	0.85766	12.848	0	0	0	0
-0.4277	-13.922	0.8279	12.872	0	0	0	0
-0.41122	-13.919	0.79427	12.888	0	0	0	0
-0.39258	-13.912	0.75669	12.888	0	0	0	0
-0.37178	-13.903	0.71576	12.876	0	0	0	0
-0.34986	-13.897	0.67251	12.862	0	0	-0.18995	-8.0695
-0.32819	-13.897	0.62826	12.859	0	0	0	0
-0.30773	-13.906	0.58463	12.878	0	0	0	0
-0.28874	-13.926	0.54332	12.922	0	0	0	0
-0.27104	-13.959	0.50601	12.984	0	0	0	0
-0.25422	-14.005	0.4741	13.048	0	0	0	0
-0.23774	-14.063	0.44834	13.102	0	0	0	0
-0.22134	-14.13	0.42863	13.139	0	0	0	0
-0.20555	-14.2	0.41442	13.16	0	0	0	0
-0.19167	-14.265	0.40543	13.165	0	0	0	0
-0.18128	-14.318	0.40249	13.156	0	0	0	0
-0.17595	-14.355	0.40779	13.134	0	0	0	0
-0.1775	-14.377	0.42446	13.101	0	0	0	0
-0.18816	-14.384	0.45556	13.063	0	0	0	0
-0.21046	-14.379	0.5027	13.028	0	0	0	0
-0.24638	-14.363	0.5642	13.005	0	0	0	0
-0.29642	-14.336	0.63456	12.999	0	0	0	0
-0.35884	-14.301	0.70666	13.007	0	0	0	0
-0.42974	-14.262	0.77495	13.026	0	0	0	0
-0.50403	-14.223	0.8369	13.06	0	0	0	0
-0.57661	-14.186	0.8929	13.113	0	0	0	0
-0.64323	-14.154	0.94562	13.181	0	0	0	0
-0.70118	-14.125	0.99936	13.257	0	0	0	0
-0.74935	-14.098	1.0595	13.332	0.17753	2.3743	0	0
-0.78772	-14.068	1.1308	13.399	0	0	0	0
-0.81722	-14.036	1.2164	13.458	0	0	0	0
-0.83971	-14	1.3169	13.512	0	0	0	0
-0.85801	-13.959	1.4303	13.562	0	0	0	0
-0.87533	-13.917	1.551	13.606	0	0	0	0
-0.8946	-13.875	1.6712	13.636	0	0	0	0
-0.91775	-13.833	1.7834	13.647	0	0	0	0
-0.94544	-13.789	1.8818	13.637	0	0	0	0
-0.97664	-13.741	1.9636	13.608	0	0	0	0
-1.009	-13.687	2.03	13.564	0	0	0	0
-1.0396	-13.625	2.0845	13.514	0	0	0	0
-1.0656	-13.553	2.1307	13.466	0	0	0	0
-1.0851	-13.475	2.1703	13.429	0	0	0	0
-1.0975	-13.394	2.2042	13.407	0	0	0.39756	2.3899
-1.1034	-13.319	2.235	13.403	0	0	0	0
-1.1043	-13.253	2.2665	13.418	0	0	0	0
-1.1022	-13.201	2.3025	13.452	0	0	0	0
-1.0989	-13.163	2.3445	13.505	0	0	0	0
-1.0957	-13.138	2.3913	13.572	0	0	0	0
-1.0932	-13.122	2.4406	13.644	0	0	0	0
-1.0922	-13.112	2.4896	13.711	0	0	0	0
-1.0934	-13.102	2.5357	13.764	0	0	0	0
-1.098	-13.087	2.577	13.8	0	0	0	0
-1.1076	-13.065	2.6113	13.818	0	0	0	0
-1.1235	-13.033	2.6373	13.821	0	0	0	0
-1.1465	-12.993	2.6541	13.812	0	0	0	0
-1.1765	-12.945	2.6626	13.794	0	0	0	0
-1.2127	-12.89	2.6652	13.77	0	0	0	0
-1.2534	-12.827	2.6651	13.745	0	0	0	0
-1.2974	-12.755	2.664	13.725	0	0	0	0
-1.3441	-12.676	2.6618	13.71	0	0	0	0
-1.3932	-12.593	2.6571	13.697	0	0	0	0
-1.4438	-12.507	2.6483	13.68	0	0	0	0
-1.4942	-12.424	2.6357	13.659	0	0	0	0
-1.542	-12.345	2.6206	13.638	0	0	0	0
-1.5845	-12.276	2.6056	13.622	0	0	0	0
