## Supplementary material for "How to control unpredictable others in court-net sports": International match data: n9_2_1.txt

0.67378	-12.086	-2.6952	12.237	0	0	0.67696	-12.09
0.67776	-12.05	-2.7077	12.296	0	0	0	0
0.68442	-12.019	-2.7184	12.328	0	0	0	0
0.69466	-11.997	-2.7265	12.322	0	0	0	0
0.70911	-11.985	-2.731	12.275	0	0	0	0
0.72756	-11.986	-2.7322	12.193	0	0	0	0
0.74834	-11.996	-2.7313	12.093	0	0	0	0
0.7685	-12.012	-2.73	11.995	0	0	0	0
0.78476	-12.03	-2.7294	11.92	0	0	0	0
0.79448	-12.045	-2.7296	11.882	0	0	0	0
0.79596	-12.051	-2.729	11.888	0	0	0	0
0.7882	-12.049	-2.7239	11.936	0	0	0	0
0.77038	-12.036	-2.7097	12.016	0	0	0	0
0.74199	-12.015	-2.6822	12.111	0	0	0	0
0.7036	-11.991	-2.6398	12.202	0	0	0	0
0.65743	-11.966	-2.5844	12.272	0	0	0	0
0.60702	-11.945	-2.5204	12.316	0	0	0	0
0.5561	-11.932	-2.4523	12.331	-0.44113	2.1768	0	0
0.50736	-11.93	-2.3851	12.32	0	0	0	0
0.46215	-11.941	-2.3242	12.288	0	0	0	0
0.4212	-11.964	-2.2743	12.247	0	0	0	0
0.3851	-11.995	-2.238	12.213	0	0	0	0
0.35408	-12.03	-2.2147	12.191	0	0	0	0
0.32786	-12.064	-2.2009	12.173	0	0	0	0
0.30618	-12.096	-2.1925	12.15	0	0	0	0
0.28905	-12.125	-2.1859	12.118	0	0	0	0
0.2764	-12.153	-2.1779	12.078	0	0	0	0
0.26736	-12.181	-2.1663	12.036	0	0	0	0
0.26011	-12.214	-2.1494	11.999	0	0	0	0
0.25235	-12.255	-2.1266	11.976	0	0	0	0
0.24204	-12.307	-2.0979	11.97	0	0	0	0
0.2281	-12.373	-2.0639	11.984	0	0	-0.98033	2.9826
0.21067	-12.452	-2.0264	12.017	0	0	0	0
0.19079	-12.539	-1.9884	12.065	0	0	0	0
0.16966	-12.634	-1.9533	12.119	0	0	0	0
0.14838	-12.731	-1.9227	12.166	0	0	0	0
0.12816	-12.826	-1.8958	12.192	0	0	0	0
0.11002	-12.909	-1.8695	12.194	0	0	0	0
0.094027	-12.973	-1.8394	12.175	0	0	0	0
0.078923	-13.018	-1.8002	12.148	0	0	0	0
0.062548	-13.048	-1.747	12.124	0	0	0	0
0.042775	-13.067	-1.6767	12.109	0	0	0	0
0.018178	-13.083	-1.5897	12.095	0	0	0	0
-0.011968	-13.099	-1.4903	12.073	0	0	0	0
-0.047914	-13.12	-1.3862	12.036	0	0	0	0
-0.089066	-13.149	-1.2851	11.987	0	0	0	0
-0.13321	-13.188	-1.1922	11.935	0	0	0	0
-0.17655	-13.236	-1.1092	11.89	0	0	0	0
-0.21509	-13.292	-1.0344	11.855	0	0	0	0
-0.24647	-13.352	-0.96399	11.829	0	0	0	0
-0.27066	-13.413	-0.89309	11.807	0	0	0	0
-0.28952	-13.471	-0.81807	11.785	0	0	0	0
-0.30618	-13.523	-0.73764	11.762	0	0	0	0
-0.32469	-13.567	-0.65311	11.743	0	0	0	0
-0.34947	-13.602	-0.56836	11.73	0	0	0	0
-0.38429	-13.629	-0.48861	11.729	0.048417	-3.5513	0	0
-0.43091	-13.65	-0.41853	11.744	0	0	0	0
-0.48893	-13.669	-0.36069	11.778	0	0	0	0
-0.55678	-13.689	-0.31526	11.83	0	0	0	0
-0.63228	-13.713	-0.28068	11.893	0	0	0	0
-0.71202	-13.741	-0.25465	11.958	0	0	0	0
-0.7911	-13.771	-0.23425	12.014	0	0	0	0
-0.86413	-13.801	-0.21584	12.055	0	0	0	0
-0.92678	-13.828	-0.19545	12.083	0	0	0	0
-0.97693	-13.849	-0.17007	12.102	0	0	0	0
-1.015	-13.864	-0.13864	12.119	0	0	0	0
-1.0431	-13.872	-0.10205	12.14	0	0	0	0
-1.064	-13.873	-0.062077	12.166	0	0	0	0
-1.0798	-13.87	-0.020494	12.196	0	0	0	0
-1.0923	-13.864	0.021345	12.227	0	0	0	0
-1.1035	-13.857	0.062671	12.257	0	0	0	0
-1.1157	-13.849	0.10312	12.284	0	0	0	0
-1.1313	-13.838	0.14219	12.31	0	0	0	0
-1.152	-13.823	0.17882	12.333	0	0	0	0
-1.1791	-13.802	0.21156	12.348	0	0	-1.1605	-13.834
-1.2128	-13.775	0.23927	12.35	0	0	0	0
-1.2527	-13.744	0.2618	12.335	0	0	0	0
-1.2981	-13.708	0.27995	12.308	0	0	0	0
-1.3486	-13.672	0.29482	12.277	0	0	0	0
-1.4044	-13.637	0.30754	12.25	0	0	0	0
-1.4655	-13.605	0.3198	12.231	0	0	0	0
-1.5308	-13.579	0.33451	12.222	0	0	0	0
-1.5979	-13.56	0.35605	12.226	0	0	0	0
-1.6638	-13.546	0.38981	12.244	0	0	0	0
-1.7256	-13.537	0.44107	12.276	0	0	0	0
-1.7811	-13.531	0.51314	12.32	0	0	0	0
-1.8288	-13.526	0.60538	12.371	0	0	0	0
-1.8692	-13.52	0.71275	12.418	0	0	0	0
-1.9033	-13.509	0.82741	12.456	0	0	0	0
-1.9331	-13.493	0.9412	12.48	0	0	0	0
-1.9602	-13.471	1.0475	12.489	0	0	0	0
-1.9852	-13.444	1.1423	12.485	0	0	0	0
-2.0073	-13.413	1.2252	12.473	0	0	0	0
-2.0243	-13.38	1.2993	12.461	0	0	0	0
-2.0332	-13.346	1.3701	12.456	0	0	0	0
-2.0314	-13.313	1.444	12.462	0	0	0	0
-2.0164	-13.282	1.5266	12.484	0	0	0	0
-1.9866	-13.255	1.6209	12.524	0	0	0	0
-1.9417	-13.23	1.7264	12.587	0	0	0	0
-1.884	-13.208	1.8395	12.672	0	0	0	0
-1.8181	-13.188	1.9549	12.773	0	0	0	0
-1.749	-13.169	2.0669	12.883	0	0	0	0
-1.6809	-13.152	2.1703	12.993	0	0	0	0
-1.6167	-13.136	2.2617	13.096	0	0	0	0
-1.5578	-13.12	2.3408	13.184	0	0	0	0
-1.5035	-13.102	2.412	13.254	0	0	0	0
-1.4521	-13.082	2.4826	13.313	0	0	0	0
-1.4016	-13.058	2.5606	13.375	0	0	0	0
-1.3512	-13.03	2.6512	13.454	0	0	0	0
-1.302	-13.002	2.7565	13.558	0	0	0	0
-1.2553	-12.976	2.8746	13.684	0	0	0	0
-1.2116	-12.958	2.9995	13.825	0	0	0	0
-1.1708	-12.947	3.1236	13.972	0	0	0	0
-1.1334	-12.944	3.2397	14.119	0	0	0	0
-1.1005	-12.946	3.3431	14.26	0	0	0	0
-1.0732	-12.951	3.4322	14.388	0	0	0	0
-1.0514	-12.956	3.5088	14.498	0	0	0	0
-1.0339	-12.962	3.5767	14.581	0	0	0	0
-1.0191	-12.968	3.64	14.635	0	0	0	0
-1.0057	-12.977	3.7009	14.664	0	0	0	0
-0.99266	-12.99	3.7605	14.676	3.7326	14.653	0	0
-0.97952	-13.006	3.8186	14.681	0	0	0	0
-0.96625	-13.027	3.8747	14.687	0	0	0	0
-0.95357	-13.051	3.9276	14.701	0	0	0	0
-0.94299	-13.076	3.9758	14.724	0	0	0	0
-0.93655	-13.099	4.0178	14.754	0	0	0	0
-0.93594	-13.119	4.0517	14.785	0	0	0	0
-0.94202	-13.136	4.0775	14.816	0	0	0	0
-0.95456	-13.155	4.0981	14.848	0	0	0	0
-0.9722	-13.178	4.1189	14.884	0	0	0	0
-0.99286	-13.211	4.1456	14.93	0	0	0	0
-1.0144	-13.253	4.183	14.986	0	0	4.098	14.811
-1.0348	-13.304	4.2328	15.046	0	0	0	0
-1.052	-13.362	4.2933	15.102	0	0	0	0
-1.0646	-13.423	4.3599	15.147	0	0	0	0
-1.0725	-13.482	4.4266	15.178	0	0	0	0
-1.0766	-13.537	4.4879	15.19	0	0	0	0
-1.0791	-13.582	4.5396	15.18	0	0	0	0
-1.0824	-13.613	4.5809	15.147	0	0	0	0
-1.0896	-13.63	4.6142	15.103	0	0	0	0
-1.1038	-13.635	4.6441	15.057	0	0	0	0
-1.1283	-13.631	4.6746	15.017	0	0	0	0
-1.1658	-13.622	4.709	14.987	0	0	0	0
-1.2175	-13.613	4.7481	14.968	0	0	0	0
-1.2821	-13.611	4.7898	14.967	0	0	0	0
-1.3558	-13.622	4.8285	14.986	0	0	0	0
-1.4322	-13.651	4.8583	15.03	0	0	0	0
-1.5047	-13.697	4.8747	15.089	0	0	0	0
-1.5676	-13.758	4.8774	15.151	0	0	0	0
-1.6175	-13.827	4.871	15.202	0	0	0	0
-1.6543	-13.897	4.8624	15.235	0	0	0	0
-1.6812	-13.961	4.8568	15.251	0	0	0	0
-1.7027	-14.015	4.8559	15.253	0	0	0	0
-1.7243	-14.057	4.8577	15.243	0	0	0	0
-1.7511	-14.087	4.8568	15.223	0	0	0	0
-1.7868	-14.108	4.8465	15.194	-1.7376	-14.071	0	0
-1.833	-14.126	4.8213	15.158	0	0	0	0
-1.8886	-14.144	4.7791	15.119	0	0	0	0
-1.9515	-14.165	4.7207	15.081	0	0	0	0
-2.0186	-14.19	4.6492	15.044	0	0	0	0
-2.0861	-14.219	4.5678	15.002	0	0	0	0
-2.15	-14.251	4.4794	14.947	0	0	0	0
-2.2061	-14.282	4.3862	14.877	0	0	0	0
-2.2519	-14.31	4.2904	14.791	0	0	0	0
-2.2865	-14.333	4.1937	14.699	0	0	0	0
-2.3109	-14.351	4.0968	14.613	0	0	0	0
-2.3264	-14.363	3.9985	14.536	0	0	0	0
-2.3345	-14.37	3.8974	14.468	0	0	0	0
-2.3371	-14.374	3.7925	14.405	0	0	0	0
-2.3366	-14.374	3.6843	14.352	0	0	0	0
-2.3354	-14.371	3.5727	14.311	0	0	0	0
-2.3363	-14.364	3.4572	14.279	0	0	0	0
-2.3423	-14.355	3.3368	14.247	0	0	0	0
-2.3564	-14.342	3.2124	14.206	0	0	0	0
-2.3811	-14.327	3.0868	14.15	0	0	0	0
-2.4172	-14.312	2.9637	14.082	0	0	-2.3669	-14.307
-2.4633	-14.303	2.8464	14.003	0	0	0	0
-2.5155	-14.306	2.7377	13.919	0	0	0	0
-2.5689	-14.323	2.6388	13.831	0	0	0	0
-2.6191	-14.358	2.5496	13.739	0	0	0	0
-2.6643	-14.406	2.469	13.64	0	0	0	0
-2.7044	-14.463	2.3951	13.539	0	0	0	0
-2.7403	-14.522	2.3278	13.444	0	0	0	0
-2.7729	-14.578	2.2681	13.371	0	0	0	0
-2.8027	-14.625	2.2184	13.328	0	0	0	0
-2.8288	-14.661	2.181	13.316	0	0	0	0
-2.8503	-14.681	2.1576	13.329	0	0	0	0
-2.8657	-14.687	2.1482	13.355	0	0	0	0
-2.8741	-14.678	2.1511	13.384	0	0	0	0
-2.8747	-14.655	2.1633	13.41	0	0	0	0
-2.8669	-14.62	2.1816	13.433	0	0	0	0
-2.8495	-14.577	2.2022	13.455	0	0	0	0
-2.8199	-14.529	2.2207	13.477	0	0	0	0
-2.7753	-14.479	2.2346	13.493	0	0	0	0
-2.7139	-14.426	2.2434	13.501	0	0	0	0
-2.6362	-14.371	2.2484	13.495	0	0	0	0
-2.5448	-14.313	2.2514	13.467	0	0	0	0
-2.4438	-14.254	2.2529	13.411	0	0	0	0
-2.337	-14.195	2.2519	13.319	0	0	0	0
-2.227	-14.14	2.2465	13.194	0	0	0	0
-2.1151	-14.088	2.2362	13.047	0	0	0	0
-2.0026	-14.037	2.2227	12.898	0	0	0	0
-1.8907	-13.986	2.2075	12.768	2.197	12.595	0	0
-1.7814	-13.934	2.1901	12.666	0	0	0	0
-1.6769	-13.881	2.1691	12.588	0	0	0	0
-1.5795	-13.829	2.1438	12.523	0	0	0	0
-1.4902	-13.783	2.1149	12.462	0	0	0	0
-1.4086	-13.746	2.0851	12.399	0	0	0	0
-1.3341	-13.718	2.0578	12.336	0	0	0	0
-1.2667	-13.698	2.0352	12.278	0	0	0	0
-1.207	-13.682	2.0183	12.231	0	0	0	0
-1.1557	-13.67	2.0077	12.2	0	0	0	0
-1.1125	-13.659	2.0036	12.186	0	0	0	0
-1.0761	-13.649	2.0057	12.19	0	0	0	0
-1.0445	-13.642	2.0123	12.209	0	0	0	0
-1.0154	-13.638	2.0208	12.232	0	0	0	0
-0.98674	-13.641	2.0289	12.245	0	0	0	0
-0.95764	-13.653	2.0352	12.236	0	0	2.0424	12.398
-0.92822	-13.676	2.039	12.2	0	0	0	0
-0.89888	-13.712	2.04	12.144	0	0	0	0
-0.86924	-13.761	2.0385	12.08	0	0	0	0
-0.83836	-13.821	2.0347	12.022	0	0	0	0
-0.80606	-13.887	2.0287	11.972	0	0	0	0
-0.77364	-13.952	2.0209	11.935	0	0	0	0
-0.74332	-14.009	2.0117	11.91	0	0	0	0
-0.71671	-14.054	2.0016	11.897	0	0	0	0
-0.69378	-14.085	1.991	11.893	0	0	0	0
-0.67316	-14.103	1.9805	11.886	0	0	0	0
-0.65342	-14.109	1.971	11.873	0	0	0	0
-0.63477	-14.107	1.9631	11.853	0	0	0	0
-0.62008	-14.096	1.9559	11.832	0	0	0	0
-0.61454	-14.079	1.9476	11.814	0	0	0	0
-0.62421	-14.053	1.9356	11.802	0	0	0	0
-0.65458	-14.017	1.9171	11.796	0	0	0	0
-0.70944	-13.97	1.8904	11.795	0	0	0	0
-0.78948	-13.914	1.856	11.797	0	0	0	0
-0.89116	-13.853	1.8167	11.8	0	0	0	0
-1.007	-13.798	1.7761	11.809	0	0	0	0
-1.1276	-13.753	1.7385	11.831	0	0	0	0
-1.245	-13.722	1.7072	11.882	0	0	0	0
-1.354	-13.702	1.6855	11.979	0	0	0	0
-1.4527	-13.689	1.675	12.138	0	0	0	0
-1.5415	-13.682	1.6754	12.367	0	0	0	0
