## Supplementary material for "How to control unpredictable others in court-net sports": International match data: n9_2_2.txt

0.39939	-12.185	-2.5621	11.444	0	0	0.40118	-12.149
0.40066	-12.124	-2.564	11.472	0	0	0	0
0.40141	-12.079	-2.5661	11.511	0	0	0	0
0.40256	-12.053	-2.5683	11.554	0	0	0	0
0.40492	-12.046	-2.5705	11.594	0	0	0	0
0.40874	-12.054	-2.5725	11.622	0	0	0	0
0.41344	-12.074	-2.5743	11.636	0	0	0	0
0.41775	-12.1	-2.5761	11.639	0	0	0	0
0.42005	-12.126	-2.5776	11.637	0	0	0	0
0.41846	-12.15	-2.5787	11.636	0	0	0	0
0.4108	-12.168	-2.5789	11.639	0	0	0	0
0.39489	-12.181	-2.5773	11.646	0	0	0	0
0.36938	-12.189	-2.573	11.658	0	0	0	0
0.33466	-12.196	-2.5647	11.671	0	0	0	0
0.2933	-12.204	-2.5516	11.678	0	0	0	0
0.24945	-12.216	-2.5341	11.676	-2.5647	11.798	0	0
0.20757	-12.233	-2.5143	11.663	0	0	0	0
0.17105	-12.254	-2.4952	11.644	0	0	0	0
0.14155	-12.281	-2.4792	11.627	0	0	0	0
0.11911	-12.313	-2.4672	11.612	0	0	0	0
0.1027	-12.348	-2.4592	11.603	0	0	0	0
0.090716	-12.383	-2.4545	11.597	0	0	0	0
0.081552	-12.417	-2.4525	11.594	0	0	0	0
0.074055	-12.45	-2.452	11.594	0	0	0	0
0.067655	-12.482	-2.4522	11.594	0	0	0	0
0.062084	-12.514	-2.4528	11.595	0	0	0	0
0.057055	-12.547	-2.4534	11.596	0	0	0	0
0.052249	-12.584	-2.4538	11.597	0	0	0	0
0.047513	-12.626	-2.4543	11.597	0	0	0	0
0.04285	-12.674	-2.4549	11.596	0	0	0	0
0.038264	-12.726	-2.456	11.595	0	0	0	0
0.033783	-12.781	-2.4579	11.593	0	0	0	0
0.029511	-12.838	-2.4608	11.592	0	0	-2.4464	11.543
0.025541	-12.897	-2.4647	11.59	0	0	0	0
0.021936	-12.957	-2.4692	11.59	0	0	0	0
0.01887	-13.018	-2.4738	11.593	0	0	0	0
0.016705	-13.08	-2.4777	11.601	0	0	0	0
0.015953	-13.142	-2.4803	11.618	0	0	0	0
0.0172	-13.201	-2.481	11.644	0	0	0	0
0.021115	-13.252	-2.4786	11.681	0	0	0	0
0.02865	-13.292	-2.4718	11.726	0	0	0	0
0.041469	-13.32	-2.4593	11.775	0	0	0	0
0.062218	-13.337	-2.44	11.825	0	0	0	0
0.094186	-13.349	-2.4131	11.872	0	0	0	0
0.14046	-13.358	-2.3788	11.913	0	0	0	0
0.20276	-13.368	-2.3389	11.944	0	0	0	0
0.28047	-13.382	-2.2964	11.962	0	0	0	0
0.37054	-13.401	-2.254	11.966	0	0	0	0
0.4681	-13.424	-2.2135	11.957	0	0	0	0
0.56747	-13.451	-2.1744	11.938	0	0	0	0
0.6633	-13.477	-2.1343	11.912	0	0	0	0
0.75169	-13.499	-2.0895	11.884	0	0	0	0
0.8309	-13.515	-2.0365	11.86	0	0	0	0
0.90197	-13.523	-1.9735	11.849	0	0	0	0
0.96825	-13.522	-1.9005	11.854	0	0	0	0
1.0341	-13.508	-1.8192	11.876	0	0	0	0
1.1033	-13.48	-1.7325	11.914	0	0	0	0
1.1788	-13.437	-1.6452	11.97	0	0	0	0
1.2625	-13.379	-1.5636	12.043	0	0	0	0
1.3546	-13.309	-1.4931	12.127	0	0	0	0
1.4529	-13.236	-1.4371	12.214	0	0	0	0
1.5541	-13.169	-1.3955	12.294	0	0	0	0
1.6551	-13.114	-1.3663	12.364	0	0	0	0
1.7543	-13.077	-1.3462	12.422	0	0	0	0
1.851	-13.057	-1.3304	12.468	0	0	0	0
1.9436	-13.051	-1.3141	12.508	1.9397	-13.014	0	0
2.0302	-13.054	-1.2933	12.546	0	0	0	0
2.1087	-13.061	-1.2656	12.584	0	0	0	0
2.1781	-13.068	-1.2311	12.623	0	0	0	0
2.2393	-13.072	-1.191	12.665	0	0	0	0
2.2944	-13.07	-1.1478	12.713	0	0	0	0
2.3459	-13.059	-1.1036	12.77	0	0	0	0
2.3954	-13.04	-1.0592	12.835	0	0	0	0
2.444	-13.014	-1.0136	12.901	0	0	2.438	-12.96
2.4923	-12.985	-0.96584	12.956	0	0	0	0
2.5402	-12.959	-0.91618	12.988	0	0	0	0
2.5871	-12.94	-0.86615	12.984	0	0	0	0
2.6313	-12.933	-0.81822	12.945	0	0	0	0
2.6706	-12.94	-0.77523	12.885	0	0	0	0
2.7032	-12.958	-0.73934	12.825	0	0	0	0
2.7287	-12.982	-0.71093	12.783	0	0	0	0
2.748	-13.008	-0.68894	12.761	0	0	0	0
2.7633	-13.03	-0.67185	12.755	0	0	0	0
2.7774	-13.047	-0.65806	12.755	0	0	0	0
2.7927	-13.057	-0.64655	12.756	0	0	0	0
2.8105	-13.062	-0.63771	12.753	0	0	0	0
2.8298	-13.062	-0.63412	12.746	0	0	0	0
2.8467	-13.058	-0.6403	12.738	0	0	0	0
2.8554	-13.051	-0.6616	12.735	0	0	0	0
2.8491	-13.041	-0.70283	12.741	0	0	0	0
2.8218	-13.029	-0.76709	12.753	0	0	0	0
2.7693	-13.014	-0.85454	12.763	0	0	0	0
2.6907	-13	-0.96182	12.761	0	0	0	0
2.5888	-12.989	-1.0826	12.741	0	0	0	0
2.4692	-12.985	-1.2098	12.703	0	0	0	0
2.3376	-12.99	-1.3372	12.655	0	0	0	0
2.1983	-13.004	-1.4597	12.608	0	0	0	0
2.0537	-13.026	-1.5729	12.569	0	0	0	0
1.9061	-13.052	-1.674	12.539	0	0	0	0
1.7579	-13.081	-1.763	12.516	0	0	0	0
1.6135	-13.109	-1.8438	12.502	0	0	0	0
1.478	-13.134	-1.9218	12.505	0	0	0	0
1.356	-13.152	-2.0015	12.529	0	0	0	0
1.2492	-13.163	-2.0834	12.569	0	0	0	0
1.157	-13.166	-2.1641	12.615	0	0	0	0
1.0771	-13.164	-2.2379	12.653	0	0	0	0
1.0076	-13.16	-2.3006	12.679	0	0	0	0
0.9481	-13.156	-2.3508	12.695	0	0	0	0
0.89877	-13.153	-2.3901	12.71	-2.3884	12.767	0	0
0.85823	-13.151	-2.4225	12.735	0	0	0	0
0.82308	-13.152	-2.4526	12.788	0	0	0	0
0.7888	-13.154	-2.484	12.877	0	0	0	0
0.75142	-13.159	-2.5182	13.002	0	0	0	0
0.70914	-13.17	-2.5537	13.151	0	0	-2.5659	13.014
0.66258	-13.188	-2.5879	13.307	0	0	0	0
0.61381	-13.215	-2.6184	13.455	0	0	0	0
0.56526	-13.251	-2.6441	13.585	0	0	0	0
0.51941	-13.293	-2.6646	13.693	0	0	0	0
0.47847	-13.336	-2.6795	13.773	0	0	0	0
0.44358	-13.373	-2.6886	13.822	0	0	0	0
0.4143	-13.4	-2.6923	13.839	0	0	0	0
0.38852	-13.414	-2.6922	13.832	0	0	0	0
0.36228	-13.414	-2.6905	13.81	0	0	0	0
0.3298	-13.403	-2.6897	13.785	0	0	0	0
0.28436	-13.383	-2.6918	13.763	0	0	0	0
0.22038	-13.359	-2.6975	13.747	0	0	0	0
0.13594	-13.338	-2.706	13.739	0	0	0	0
0.033817	-13.327	-2.716	13.74	0	0	0	0
-0.07961	-13.331	-2.7257	13.751	0	0	0	0
-0.19656	-13.354	-2.7332	13.775	0	0	0	0
-0.30978	-13.389	-2.736	13.812	0	0	0	0
-0.41434	-13.431	-2.7306	13.861	0	0	0	0
-0.50885	-13.47	-2.7126	13.916	0	0	0	0
-0.59519	-13.502	-2.6785	13.971	0	0	0	0
-0.67733	-13.526	-2.6273	14.014	0	0	0	0
-0.76024	-13.542	-2.5599	14.037	0	0	0	0
-0.84887	-13.552	-2.4781	14.035	0	0	0	0
-0.9472	-13.56	-2.3853	14.007	0	0	0	0
-1.0573	-13.572	-2.2871	13.956	0	0	0	0
-1.1785	-13.591	-2.1895	13.889	0	0	0	0
-1.3066	-13.622	-2.0985	13.807	0	0	0	0
-1.4348	-13.665	-2.0178	13.716	0	0	0	0
-1.5546	-13.718	-1.9477	13.623	0	0	0	0
-1.659	-13.777	-1.8855	13.537	0	0	0	0
-1.7437	-13.835	-1.8279	13.463	-1.7781	-13.82	0	0
-1.8078	-13.886	-1.7715	13.402	0	0	0	0
-1.8527	-13.927	-1.713	13.354	0	0	0	0
-1.882	-13.957	-1.6495	13.325	0	0	0	0
-1.8998	-13.974	-1.5792	13.319	0	0	0	0
-1.9112	-13.98	-1.5016	13.341	0	0	0	0
-1.9216	-13.975	-1.4177	13.384	0	0	0	0
-1.9361	-13.96	-1.329	13.429	0	0	0	0
-1.9588	-13.936	-1.2375	13.453	0	0	0	0
-1.9922	-13.905	-1.1449	13.442	0	0	0	0
-2.0371	-13.872	-1.0527	13.401	0	0	-2.0318	-13.838
-2.0921	-13.842	-0.96269	13.344	0	0	0	0
-2.1553	-13.821	-0.87722	13.285	0	0	0	0
-2.2238	-13.812	-0.79834	13.231	0	0	0	0
-2.2941	-13.816	-0.72737	13.181	0	0	0	0
-2.3635	-13.836	-0.66464	13.132	0	0	0	0
-2.4297	-13.87	-0.60897	13.084	0	0	0	0
-2.4923	-13.915	-0.55684	13.045	0	0	0	0
-2.5516	-13.967	-0.5019	13.021	0	0	0	0
-2.6078	-14.019	-0.43595	13.014	0	0	0	0
-2.6608	-14.065	-0.35143	13.025	0	0	0	0
-2.7102	-14.098	-0.24428	13.048	0	0	0	0
-2.7555	-14.118	-0.1156	13.076	0	0	0	0
-2.7964	-14.123	0.028764	13.096	0	0	0	0
-2.8326	-14.114	0.18044	13.098	0	0	0	0
-2.8647	-14.094	0.33095	13.083	0	0	0	0
-2.8927	-14.065	0.47333	13.058	0	0	0	0
-2.916	-14.032	0.60324	13.029	0	0	0	0
-2.9327	-13.997	0.71934	13.009	0	0	0	0
-2.9399	-13.963	0.82271	13.012	0	0	0	0
-2.934	-13.933	0.91668	13.047	0	0	0	0
-2.9118	-13.907	1.0072	13.115	0	0	0	0
-2.8717	-13.884	1.1017	13.216	0	0	0	0
-2.8142	-13.864	1.2069	13.341	0	0	0	0
-2.7422	-13.842	1.3272	13.47	0	0	0	0
-2.6597	-13.818	1.463	13.583	0	0	0	0
-2.5705	-13.791	1.6096	13.658	0	0	0	0
-2.4776	-13.76	1.7592	13.679	0	0	0	0
-2.3827	-13.726	1.9036	13.638	0	0	0	0
-2.2874	-13.689	2.0381	13.545	0	0	0	0
-2.193	-13.649	2.1628	13.426	0	0	0	0
-2.1011	-13.608	2.2798	13.309	0	0	0	0
-2.0132	-13.567	2.3903	13.211	0	0	0	0
-1.9309	-13.528	2.492	13.138	0	0	0	0
-1.8551	-13.495	2.5803	13.085	2.6477	13.412	0	0
-1.7857	-13.466	2.6508	13.045	0	0	0	0
-1.7215	-13.444	2.703	13.014	0	0	0	0
-1.6613	-13.428	2.7404	12.992	0	0	0	0
-1.6049	-13.418	2.7684	12.973	0	0	0	0
-1.5529	-13.413	2.7923	12.951	0	0	0	0
-1.5057	-13.41	2.8159	12.919	0	0	0	0
-1.4632	-13.41	2.8421	12.874	0	0	0	0
-1.4253	-13.41	2.8737	12.82	0	0	0	0
-1.3918	-13.413	2.9128	12.768	0	0	0	0
-1.3623	-13.42	2.9599	12.725	0	0	0	0
-1.3358	-13.435	3.0145	12.697	0	0	0	0
-1.3107	-13.461	3.0751	12.684	0	0	3.0247	12.684
-1.2856	-13.5	3.1397	12.688	0	0	0	0
-1.2599	-13.55	3.205	12.71	0	0	0	0
-1.2338	-13.607	3.2667	12.744	0	0	0	0
-1.2085	-13.665	3.3203	12.783	0	0	0	0
-1.1862	-13.716	3.3625	12.816	0	0	0	0
-1.1687	-13.757	3.3926	12.839	0	0	0	0
-1.1569	-13.784	3.4127	12.853	0	0	0	0
-1.1505	-13.8	3.4259	12.859	0	0	0	0
-1.1481	-13.808	3.4358	12.86	0	0	0	0
-1.1481	-13.811	3.4445	12.856	0	0	0	0
-1.1482	-13.813	3.4527	12.851	0	0	0	0
-1.1462	-13.815	3.4592	12.847	0	0	0	0
-1.1401	-13.818	3.4623	12.845	0	0	0	0
-1.1275	-13.824	3.4598	12.849	0	0	0	0
-1.107	-13.83	3.45	12.86	0	0	0	0
-1.0776	-13.837	3.4326	12.881	0	0	0	0
-1.0395	-13.842	3.409	12.912	0	0	0	0
-0.99348	-13.844	3.3831	12.952	0	0	0	0
-0.94026	-13.846	3.3605	12.995	0	0	0	0
-0.88078	-13.846	3.3455	13.033	0	0	0	0
