## Supplementary material for "How to control unpredictable others in court-net sports": International match data: n9_2_3.txt

0.38485	-12.182	-2.5772	11.658	0	0	0.38106	-12.137
0.38082	-12.148	-2.5824	11.68	0	0	0	0
0.37763	-12.121	-2.5882	11.698	0	0	0	0
0.37561	-12.101	-2.594	11.704	0	0	0	0
0.37505	-12.09	-2.5991	11.692	0	0	0	0
0.37606	-12.089	-2.6028	11.666	0	0	0	0
0.37837	-12.098	-2.6049	11.637	0	0	0	0
0.38122	-12.117	-2.6058	11.613	0	0	0	0
0.38315	-12.141	-2.6063	11.6	0	0	0	0
0.38203	-12.165	-2.6073	11.596	0	0	0	0
0.3753	-12.184	-2.6106	11.6	0	0	0	0
0.36056	-12.197	-2.6183	11.614	0	0	0	0
0.33608	-12.206	-2.6326	11.64	0	0	0	0
0.30147	-12.212	-2.655	11.68	0	0	0	0
0.25827	-12.218	-2.6858	11.734	0	0	0	0
0.20988	-12.226	-2.7227	11.799	0	0	0	0
0.16039	-12.237	-2.7623	11.865	0	0	0	0
0.11301	-12.251	-2.801	11.925	0	0	0	0
0.069675	-12.269	-2.8353	11.972	-2.8611	12.038	0	0
0.031415	-12.291	-2.8633	12.004	0	0	0	0
-0.001231	-12.318	-2.8842	12.027	0	0	0	0
-0.02827	-12.348	-2.8988	12.043	0	0	0	0
-0.050279	-12.38	-2.9085	12.057	0	0	0	0
-0.06816	-12.413	-2.9149	12.067	0	0	0	0
-0.082667	-12.446	-2.9193	12.072	0	0	0	0
-0.094204	-12.477	-2.9225	12.074	0	0	0	0
-0.10324	-12.507	-2.9254	12.069	0	0	0	0
-0.11091	-12.535	-2.9286	12.058	0	0	0	0
-0.11917	-12.56	-2.9326	12.039	0	0	0	0
-0.13051	-12.584	-2.9375	12.013	0	0	0	0
-0.1474	-12.609	-2.9428	11.982	0	0	-2.9374	12.009
-0.1718	-12.636	-2.9471	11.951	0	0	0	0
-0.20467	-12.666	-2.9491	11.929	0	0	0	0
-0.24538	-12.699	-2.9476	11.922	0	0	0	0
-0.2914	-12.735	-2.9427	11.93	0	0	0	0
-0.33887	-12.771	-2.9354	11.952	0	0	0	0
-0.38376	-12.806	-2.9274	11.98	0	0	0	0
-0.42279	-12.836	-2.9207	12.004	0	0	0	0
-0.45376	-12.861	-2.9162	12.016	0	0	0	0
-0.47564	-12.878	-2.9134	12.013	0	0	0	0
-0.48857	-12.887	-2.911	11.996	0	0	0	0
-0.4931	-12.889	-2.9068	11.97	0	0	0	0
-0.48947	-12.887	-2.8979	11.946	0	0	0	0
-0.47716	-12.883	-2.8808	11.936	0	0	0	0
-0.45523	-12.881	-2.8521	11.951	0	0	0	0
-0.42309	-12.884	-2.8098	11.993	0	0	0	0
-0.3812	-12.897	-2.7537	12.061	0	0	0	0
-0.33147	-12.923	-2.6863	12.145	0	0	0	0
-0.27745	-12.961	-2.6118	12.233	0	0	0	0
-0.22364	-13.013	-2.5351	12.315	0	0	0	0
-0.17406	-13.075	-2.4596	12.382	0	0	0	0
-0.1311	-13.146	-2.3859	12.428	0	0	0	0
-0.095279	-13.222	-2.312	12.454	0	0	0	0
-0.065678	-13.3	-2.2357	12.471	0	0	0	0
-0.040812	-13.377	-2.1554	12.487	0	0	0	0
-0.019492	-13.453	-2.0713	12.506	0	0	0	0
-0.001324	-13.525	-1.9856	12.524	0	0	0	0
0.01354	-13.591	-1.9025	12.539	0	0	0	0
0.025135	-13.649	-1.8262	12.555	0	0	0	0
0.034202	-13.7	-1.759	12.576	0	0	0	0
0.042067	-13.747	-1.7014	12.606	0.0347	-13.657	0	0
0.050168	-13.792	-1.6521	12.644	0	0	0	0
0.059686	-13.836	-1.6078	12.686	0	0	0	0
0.071407	-13.88	-1.5634	12.73	0	0	0	0
0.085694	-13.921	-1.5141	12.774	0	0	0	0
0.10257	-13.958	-1.4571	12.817	0	0	0	0
0.12193	-13.988	-1.392	12.856	0	0	0	0
0.14388	-14.008	-1.3205	12.892	0	0	0	0
0.16852	-14.02	-1.2457	12.927	0	0	0	0
0.19539	-14.025	-1.1709	12.965	0	0	0	0
0.22312	-14.027	-1.0986	13.005	0	0	0.23155	-13.992
0.25002	-14.03	-1.03	13.043	0	0	0	0
0.27507	-14.042	-0.9651	13.077	0	0	0	0
0.29848	-14.068	-0.90362	13.105	0	0	0	0
0.32141	-14.111	-0.84568	13.128	0	0	0	0
0.34524	-14.171	-0.79092	13.151	0	0	0	0
0.37086	-14.245	-0.73792	13.174	0	0	0	0
0.39826	-14.326	-0.68398	13.195	0	0	0	0
0.42593	-14.408	-0.62504	13.212	0	0	0	0
0.45071	-14.481	-0.55668	13.225	0	0	0	0
0.46856	-14.54	-0.47637	13.235	0	0	0	0
0.47549	-14.583	-0.38535	13.242	0	0	0	0
0.46841	-14.608	-0.28801	13.244	0	0	0	0
0.44555	-14.616	-0.18969	13.24	0	0	0	0
0.40702	-14.609	-0.094971	13.229	0	0	0	0
0.35551	-14.589	-0.006989	13.218	0	0	0	0
0.29637	-14.559	0.072629	13.216	0	0	0	0
0.23595	-14.522	0.1435	13.229	0	0	0	0
0.17941	-14.482	0.20649	13.252	0	0	0	0
0.12955	-14.442	0.26398	13.275	0	0	0	0
0.086881	-14.402	0.31959	13.284	0	0	0	0
0.050485	-14.359	0.37771	13.278	0	0	0	0
0.019084	-14.313	0.44255	13.264	0	0	0	0
-0.008441	-14.261	0.51724	13.26	0	0	0	0
-0.033041	-14.202	0.60334	13.278	0	0	0	0
-0.055612	-14.136	0.69998	13.329	0	0	0	0
-0.077154	-14.064	0.80352	13.414	0	0	0	0
-0.098666	-13.986	0.90865	13.53	0	0	0	0
-0.12059	-13.903	1.0104	13.662	0	0	0	0
-0.14244	-13.817	1.1051	13.799	0	0	0	0
-0.16319	-13.73	1.1902	13.93	0	0	0	0
-0.18228	-13.645	1.265	14.051	0	0	0	0
-0.19996	-13.563	1.3298	14.158	0	0	0	0
-0.21694	-13.479	1.3858	14.245	0	0	0	0
-0.23395	-13.392	1.4334	14.305	0	0	0	0
-0.25163	-13.302	1.4722	14.337	0	0	0	0
-0.27033	-13.21	1.5019	14.352	1.5353	14.212	0	0
-0.2901	-13.122	1.5232	14.364	0	0	0	0
-0.31086	-13.044	1.5385	14.393	0	0	0	0
-0.33273	-12.981	1.5515	14.447	0	0	0	0
-0.35643	-12.935	1.5663	14.528	0	0	0	0
-0.38335	-12.904	1.5864	14.628	0	0	1.5363	14.699
-0.41497	-12.885	1.6131	14.739	0	0	0	0
-0.45189	-12.875	1.6455	14.853	0	0	0	0
-0.49327	-12.869	1.6806	14.962	0	0	0	0
-0.53684	-12.865	1.7152	15.057	0	0	0	0
-0.5794	-12.86	1.7469	15.13	0	0	0	0
-0.61751	-12.855	1.7748	15.178	0	0	0	0
-0.64844	-12.85	1.7994	15.203	0	0	0	0
-0.67123	-12.847	1.8212	15.212	0	0	0	0
-0.68696	-12.847	1.8408	15.21	0	0	0	0
-0.69815	-12.849	1.8594	15.201	0	0	0	0
-0.70786	-12.853	1.8778	15.191	0	0	0	0
-0.71915	-12.86	1.8963	15.18	0	0	0	0
-0.73451	-12.869	1.9148	15.172	0	0	0	0
-0.75499	-12.881	1.9326	15.17	0	0	0	0
-0.77939	-12.894	1.9486	15.176	0	0	0	0
-0.8043	-12.909	1.9611	15.195	0	0	0	0
-0.82539	-12.927	1.9677	15.23	0	0	0	0
-0.83882	-12.95	1.9665	15.281	0	0	0	0
-0.84229	-12.983	1.9556	15.344	0	0	0	0
-0.83563	-13.03	1.9342	15.409	0	0	0	0
-0.82081	-13.091	1.9023	15.462	0	0	0	0
-0.80146	-13.168	1.8611	15.494	0	0	0	0
-0.7819	-13.255	1.8127	15.503	0	0	0	0
-0.76608	-13.348	1.7601	15.493	0	0	0	0
-0.75661	-13.44	1.7061	15.473	0	0	0	0
-0.75431	-13.525	1.652	15.452	0	0	0	0
-0.75862	-13.598	1.5976	15.432	0	0	0	0
-0.76848	-13.657	1.5421	15.402	0	0	0	0
-0.78284	-13.704	1.4859	15.353	0	0	0	0
-0.8009	-13.742	1.4303	15.28	0	0	0	0
-0.82224	-13.776	1.3773	15.187	-0.8218	-13.686	0	0
-0.84669	-13.808	1.3274	15.085	0	0	0	0
-0.87383	-13.839	1.2796	14.984	0	0	0	0
-0.90272	-13.87	1.2331	14.891	0	0	0	0
-0.93212	-13.899	1.1885	14.809	0	0	0	0
-0.96074	-13.924	1.147	14.74	0	0	0	0
-0.98722	-13.943	1.1088	14.684	0	0	0	0
-1.0105	-13.954	1.0735	14.641	0	0	0	0
-1.0303	-13.958	1.0402	14.606	0	0	0	0
-1.0471	-13.957	1.0076	14.572	0	0	0	0
-1.0619	-13.953	0.97526	14.528	0	0	0	0
-1.0753	-13.948	0.94325	14.467	0	0	0	0
-1.0881	-13.944	0.91176	14.385	0	0	0	0
-1.1014	-13.94	0.88073	14.291	0	0	0	0
-1.1156	-13.938	0.85001	14.2	0	0	0	0
-1.1306	-13.935	0.81938	14.13	0	0	0	0
-1.1452	-13.932	0.78892	14.089	0	0	0	0
-1.1576	-13.927	0.75898	14.072	0	0	-1.1672	-13.878
-1.1662	-13.922	0.73011	14.075	0	0	0	0
-1.1702	-13.916	0.70324	14.09	0	0	0	0
-1.169	-13.909	0.67938	14.111	0	0	0	0
-1.1628	-13.902	0.65865	14.131	0	0	0	0
-1.1525	-13.891	0.64013	14.148	0	0	0	0
-1.1396	-13.875	0.62273	14.161	0	0	0	0
-1.1257	-13.85	0.60547	14.173	0	0	0	0
-1.1132	-13.815	0.58676	14.186	0	0	0	0
-1.1041	-13.769	0.56376	14.205	0	0	0	0
-1.1003	-13.714	0.53243	14.232	0	0	0	0
-1.1031	-13.653	0.4885	14.27	0	0	0	0
-1.112	-13.588	0.42911	14.313	0	0	0	0
-1.1252	-13.521	0.35365	14.355	0	0	0	0
-1.1389	-13.454	0.26344	14.383	0	0	0	0
-1.1479	-13.39	0.16081	14.389	0	0	0	0
-1.1473	-13.329	0.048313	14.369	0	0	0	0
-1.1339	-13.27	-0.071771	14.326	0	0	0	0
-1.1069	-13.212	-0.19764	14.269	0	0	0	0
-1.0676	-13.155	-0.32721	14.208	0	0	0	0
-1.018	-13.099	-0.4572	14.156	0	0	0	0
-0.96012	-13.047	-0.58427	14.122	0	0	0	0
-0.89599	-13.004	-0.70713	14.11	0	0	0	0
-0.82815	-12.971	-0.82628	14.112	0	0	0	0
-0.75968	-12.951	-0.94271	14.117	0	0	0	0
-0.69398	-12.942	-1.0573	14.112	0	0	0	0
-0.63442	-12.94	-1.17	14.087	0	0	0	0
-0.58381	-12.942	-1.2789	14.039	0	0	0	0
-0.54345	-12.945	-1.3804	13.974	0	0	0	0
-0.51294	-12.948	-1.4709	13.91	-1.4799	13.514	0	0
-0.49072	-12.951	-1.5484	13.871	0	0	0	0
-0.47496	-12.953	-1.6131	13.868	0	0	0	0
-0.46396	-12.955	-1.6654	13.894	0	0	0	0
-0.45603	-12.954	-1.7066	13.929	0	0	0	0
-0.44936	-12.953	-1.7378	13.957	0	0	0	0
-0.44205	-12.951	-1.7601	13.965	0	0	0	0
-0.43233	-12.948	-1.775	13.953	0	0	0	0
-0.41892	-12.945	-1.784	13.927	0	0	0	0
-0.40171	-12.943	-1.7888	13.895	0	0	0	0
-0.3818	-12.945	-1.7907	13.867	0	0	0	0
-0.36094	-12.953	-1.7905	13.847	0	0	0	0
-0.34088	-12.971	-1.7885	13.837	0	0	-1.783	13.79
-0.32295	-13	-1.7842	13.84	0	0	0	0
-0.30787	-13.043	-1.7766	13.855	0	0	0	0
-0.29556	-13.099	-1.7648	13.884	0	0	0	0
-0.28494	-13.167	-1.7485	13.925	0	0	0	0
-0.27433	-13.242	-1.7281	13.973	0	0	0	0
-0.26221	-13.316	-1.7047	14.022	0	0	0	0
-0.24838	-13.381	-1.6784	14.068	0	0	0	0
-0.23432	-13.429	-1.6483	14.105	0	0	0	0
-0.22259	-13.458	-1.614	14.131	0	0	0	0
-0.2163	-13.467	-1.5767	14.142	0	0	0	0
-0.2191	-13.461	-1.539	14.138	0	0	0	0
-0.23527	-13.444	-1.5042	14.118	0	0	0	0
-0.26914	-13.419	-1.4744	14.09	0	0	0	0
-0.32363	-13.393	-1.4507	14.062	0	0	0	0
-0.39855	-13.369	-1.4318	14.045	0	0	0	0
-0.49012	-13.353	-1.415	14.044	0	0	0	0
-0.59202	-13.351	-1.3966	14.065	0	0	0	0
-0.69726	-13.366	-1.3716	14.107	0	0	0	0
-0.7993	-13.399	-1.3353	14.164	0	0	0	0
-0.8934	-13.447	-1.2839	14.227	0	0	0	0
-0.97785	-13.504	-1.2163	14.281	0	0	0	0
-1.0539	-13.562	-1.134	14.321	0	0	0	0
-1.1246	-13.613	-1.041	14.346	0	0	0	0
-1.1938	-13.651	-0.94222	14.36	0	0	0	0
-1.2657	-13.674	-0.84159	14.361	-1.2111	-13.659	0	0
-1.3431	-13.683	-0.74112	14.343	0	0	0	0
-1.4268	-13.682	-0.64152	14.3	0	0	0	0
-1.5156	-13.676	-0.54356	14.227	0	0	0	0
-1.6069	-13.67	-0.44936	14.125	0	0	0	0
-1.6968	-13.668	-0.36289	14.006	0	0	0	0
-1.7804	-13.671	-0.28853	13.885	0	0	0	0
-1.8531	-13.676	-0.22834	13.776	0	0	0	0
-1.9115	-13.682	-0.18075	13.687	0	0	0	0
-1.9545	-13.686	-0.14162	13.616	0	0	0	0
-1.9836	-13.689	-0.10606	13.556	0	0	0	0
-2.0019	-13.691	-0.069786	13.497	0	0	0	0
-2.0129	-13.692	-0.029886	13.435	0	0	0	0
-2.0194	-13.693	0.014845	13.368	0	0	0	0
-2.024	-13.692	0.064196	13.304	0	0	0	0
-2.0285	-13.69	0.11717	13.254	0	0	0	0
-2.0346	-13.685	0.1728	13.224	0	0	0	0
-2.0441	-13.676	0.23038	13.218	0	0	0	0
-2.0586	-13.662	0.28912	13.229	0	0	0	0
-2.0799	-13.643	0.34812	13.246	0	0	-2.0804	-13.611
-2.1094	-13.621	0.40664	13.261	0	0	0	0
-2.1486	-13.601	0.46341	13.267	0	0	0	0
-2.1983	-13.584	0.51615	13.26	0	0	0	0
-2.2575	-13.572	0.5629	13.241	0	0	0	0
-2.3232	-13.564	0.60353	13.209	0	0	0	0
-2.3905	-13.561	0.63954	13.169	0	0	0	0
-2.4546	-13.56	0.67311	13.127	0	0	0	0
-2.512	-13.56	0.70711	13.093	0	0	0	0
-2.5601	-13.56	0.74577	13.072	0	0	0	0
-2.5973	-13.559	0.79433	13.066	0	0	0	0
-2.624	-13.558	0.85755	13.075	0	0	0	0
-2.6415	-13.555	0.93835	13.09	0	0	0	0
-2.6525	-13.547	1.0374	13.102	0	0	0	0
-2.6593	-13.534	1.1525	13.099	0	0	0	0
-2.6637	-13.511	1.2795	13.078	0	0	0	0
-2.6665	-13.481	1.4126	13.047	0	0	0	0
-2.6678	-13.443	1.5458	13.022	0	0	0	0
-2.666	-13.402	1.6744	13.015	0	0	0	0
-2.6584	-13.359	1.7947	13.028	0	0	0	0
-2.6407	-13.318	1.9031	13.057	0	0	0	0
-2.6082	-13.277	1.997	13.093	0	0	0	0
-2.5564	-13.24	2.0759	13.129	0	0	0	0
-2.4837	-13.204	2.1421	13.162	0	0	0	0
-2.3918	-13.173	2.1995	13.187	0	0	0	0
-2.2855	-13.144	2.2528	13.203	0	0	0	0
-2.1708	-13.118	2.3053	13.213	0	0	0	0
-2.0528	-13.095	2.3586	13.225	0	0	0	0
-1.9357	-13.074	2.4119	13.249	0	0	0	0
-1.8226	-13.057	2.4629	13.296	0	0	0	0
-1.7161	-13.041	2.5086	13.373	0	0	0	0
-1.6176	-13.026	2.5461	13.481	0	0	0	0
-1.527	-13.012	2.5741	13.608	0	0	0	0
-1.4435	-12.998	2.5935	13.74	0	0	0	0
-1.3656	-12.986	2.6071	13.863	2.5981	13.847	0	0
-1.2927	-12.975	2.6178	13.975	0	0	0	0
-1.2248	-12.966	2.6285	14.074	0	0	0	0
-1.1623	-12.96	2.6408	14.159	0	0	0	0
-1.1062	-12.959	2.6552	14.227	0	0	0	0
-1.0571	-12.961	2.6708	14.276	0	0	0	0
-1.0157	-12.965	2.6865	14.308	0	0	0	0
-0.98088	-12.97	2.7012	14.33	0	0	0	0
-0.951	-12.978	2.7148	14.345	0	0	0	0
-0.92417	-12.986	2.727	14.353	0	0	0	0
-0.89959	-12.997	2.7377	14.35	0	0	0	0
-0.87765	-13.008	2.7471	14.341	0	0	0	0
-0.85952	-13.018	2.756	14.33	0	0	0	0
-0.84637	-13.028	2.7646	14.324	0	0	0	0
-0.83914	-13.035	2.7731	14.329	0	0	0	0
-0.83851	-13.038	2.7818	14.35	0	0	0	0
-0.84486	-13.039	2.7918	14.392	0	0	2.7807	14.277
-0.85803	-13.036	2.8038	14.456	0	0	0	0
-0.87708	-13.029	2.8179	14.537	0	0	0	0
-0.90039	-13.021	2.8328	14.622	0	0	0	0
-0.92592	-13.012	2.8461	14.69	0	0	0	0
-0.9512	-13.005	2.856	14.726	0	0	0	0
-0.97355	-13.001	2.8616	14.719	0	0	0	0
-0.99106	-13	2.8626	14.668	0	0	0	0
-1.0036	-12.999	2.8588	14.575	0	0	0	0
-1.0128	-12.993	2.8503	14.456	0	0	0	0
-1.0214	-12.976	2.837	14.331	0	0	0	0
-1.0326	-12.942	2.8189	14.218	0	0	0	0
-1.0487	-12.885	2.796	14.132	0	0	0	0
-1.07	-12.803	2.768	14.08	0	0	0	0
-1.0948	-12.698	2.7351	14.063	0	0	0	0
-1.1196	-12.575	2.6975	14.07	0	0	0	0
-1.1402	-12.446	2.6559	14.091	0	0	0	0
-1.1533	-12.32	2.6114	14.114	0	0	0	0
-1.1579	-12.208	2.5654	14.13	0	0	0	0
-1.1553	-12.117	2.518	14.135	0	0	0	0
-1.1483	-12.045	2.4684	14.132	0	0	0	0
-1.14	-11.989	2.4152	14.128	0	0	0	0
-1.1322	-11.941	2.3575	14.124	0	0	0	0
-1.1243	-11.899	2.2949	14.118	0	0	0	0
-1.1134	-11.862	2.2271	14.103	0	0	0	0
-1.0955	-11.832	2.1539	14.078	0	0	0	0
-1.0662	-11.81	2.0753	14.042	0	0	0	0
-1.0219	-11.799	1.9923	14.001	0	0	0	0
-0.9608	-11.8	1.9064	13.956	0	0	0	0
-0.8841	-11.811	1.8194	13.911	0	0	0	0
-0.79654	-11.832	1.7323	13.869	0	0	0	0
-0.70508	-11.859	1.6454	13.834	0	0	0	0
-0.61597	-11.891	1.5586	13.808	0	0	0	0
-0.53255	-11.923	1.4724	13.792	0	0	0	0
-0.45548	-11.953	1.3873	13.784	0	0	0	0
-0.38441	-11.977	1.3035	13.778	0	0	0	0
-0.31958	-11.997	1.2199	13.768	0	0	0	0
-0.26186	-12.012	1.1347	13.745	0	0	0	0
-0.21156	-12.022	1.0475	13.708	0	0	0	0
-0.16766	-12.03	0.95957	13.659	0	0	0	0
-0.12855	-12.035	0.87484	13.6	0	0	0	0
-0.093065	-12.04	0.79794	13.536	0	0	0	0
-0.060664	-12.043	0.73257	13.471	0.029581	-7.0881	0	0
-0.031002	-12.045	0.68062	13.409	0	0	0	0
-0.003724	-12.046	0.64251	13.355	0	0	0	0
0.02148	-12.047	0.61731	13.313	0	0	0	0
0.044729	-12.048	0.60254	13.284	0	0	0	0
0.065931	-12.049	0.59432	13.268	0	0	0	0
0.085155	-12.049	0.58834	13.261	0	0	0	0
0.10326	-12.048	0.58061	13.26	0	0	0	0
0.1222	-12.042	0.56815	13.26	0	0	0	0
0.14462	-12.032	0.54964	13.26	0	0	0	0
0.17278	-12.016	0.52601	13.257	0	0	0	0
0.20753	-11.994	0.49979	13.249	0	0	0.19626	-7.2059
0.24804	-11.97	0.47371	13.237	0	0	0	0
0.29234	-11.947	0.45015	13.224	0	0	0	0
0.338	-11.929	0.43124	13.216	0	0	0	0
0.38261	-11.917	0.41829	13.217	0	0	0	0
0.42401	-11.91	0.41105	13.23	0	0	0	0
0.46038	-11.907	0.40809	13.247	0	0	0	0
0.49039	-11.907	0.40794	13.265	0	0	0	0
0.51381	-11.908	0.40925	13.28	0	0	0	0
0.53183	-11.91	0.41004	13.291	0	0	0	0
0.54664	-11.915	0.40716	13.3	0	0	0	0
0.56052	-11.922	0.3963	13.308	0	0	0	0
0.57541	-11.933	0.37232	13.317	0	0	0	0
0.59262	-11.947	0.33035	13.327	0	0	0	0
0.61237	-11.965	0.26745	13.337	0	0	0	0
0.63306	-11.986	0.18387	13.344	0	0	0	0
0.65132	-12.008	0.082801	13.343	0	0	0	0
0.66305	-12.033	-0.031187	13.327	0	0	0	0
0.66464	-12.059	-0.15369	13.291	0	0	0	0
0.65359	-12.088	-0.28094	13.232	0	0	0	0
0.62885	-12.119	-0.40968	13.155	0	0	0	0
0.59076	-12.15	-0.53697	13.072	0	0	0	0
0.54089	-12.179	-0.66039	12.997	0	0	0	0
0.48185	-12.205	-0.77906	12.944	0	0	0	0
0.41705	-12.23	-0.89431	12.922	0	0	0	0
0.35018	-12.257	-1.0088	12.936	-0.75507	2.1846	0	0
0.28451	-12.286	-1.1248	12.981	0	0	-0.71837	2.1076
0.22256	-12.318	-1.2436	13.045	0	0	0	0
0.1662	-12.351	-1.3655	13.111	0	0	0	0
0.11652	-12.38	-1.4898	13.162	0	0	0	0
0.073544	-12.401	-1.6147	13.185	0	0	0	0
0.036254	-12.409	-1.738	13.178	0	0	0	0
0.003069	-12.401	-1.8573	13.15	0	0	0	0
-0.02769	-12.375	-1.971	13.118	0	0	0	0
-0.057553	-12.331	-2.0774	13.095	0	0	0	0
-0.087834	-12.271	-2.1758	13.085	0	0	0	0
-0.11941	-12.197	-2.2675	13.091	0	0	0	0
-0.15231	-12.115	-2.3548	13.113	0	0	0	0
-0.1854	-12.03	-2.4386	13.151	0	0	0	0
-0.21665	-11.95	-2.5172	13.199	0	0	0	0
