## Supplementary material for "How to control unpredictable others in court-net sports": International match data: n9_5_2.txt

-0.95613	-12.065	3.6684	13.831	0	0	-0.95183	-12.036
-0.95279	-12.025	3.6777	13.812	0	0	0	0
-0.9472	-11.965	3.688	13.781	0	0	0	0
-0.93969	-11.882	3.6988	13.741	0	0	0	0
-0.93097	-11.784	3.7095	13.697	0	0	0	0
-0.9223	-11.681	3.72	13.66	0	0	0	0
-0.91549	-11.584	3.7296	13.641	0	0	0	0
-0.91217	-11.499	3.7379	13.644	0	0	0	0
-0.91323	-11.427	3.7447	13.667	0	0	0	0
-0.91854	-11.368	3.75	13.701	0	0	0	0
-0.92695	-11.321	3.7541	13.737	0	0	0	0
-0.93642	-11.286	3.758	13.772	0	0	0	0
-0.94472	-11.259	3.7631	13.805	0	0	0	0
-0.95036	-11.236	3.7713	13.842	0	0	0	0
-0.95288	-11.217	3.7846	13.888	0	0	0	0
-0.95286	-11.201	3.8041	13.948	3.7593	13.798	0	0
-0.95156	-11.194	3.8292	14.02	0	0	0	0
-0.95033	-11.202	3.858	14.093	0	0	0	0
-0.95008	-11.231	3.8889	14.154	0	0	0	0
-0.95126	-11.283	3.9224	14.188	0	0	0	0
-0.95426	-11.352	3.9602	14.193	0	0	0	0
-0.95922	-11.43	4.0041	14.171	0	0	0	0
-0.96561	-11.508	4.0545	14.136	0	0	0	0
-0.97239	-11.581	4.1112	14.109	0	0	0	0
-0.9789	-11.648	4.1732	14.106	0	0	0	0
-0.98564	-11.707	4.2386	14.121	0	0	0	0
-0.99411	-11.757	4.3032	14.139	0	0	0	0
-1.0062	-11.799	4.3612	14.135	0	0	0	0
-1.023	-11.832	4.4073	14.096	0	0	0	0
-1.0448	-11.857	4.438	14.02	0	0	0	0
-1.0709	-11.876	4.4529	13.916	0	0	0	0
-1.1008	-11.895	4.4544	13.799	0	0	0	0
-1.1343	-11.92	4.4474	13.687	0	0	0	0
-1.1707	-11.954	4.4375	13.595	0	0	4.4051	13.435
-1.2089	-12.001	4.4294	13.534	0	0	0	0
-1.2469	-12.061	4.4267	13.508	0	0	0	0
-1.2831	-12.131	4.4318	13.52	0	0	0	0
-1.316	-12.209	4.4458	13.564	0	0	0	0
-1.3449	-12.288	4.4683	13.635	0	0	0	0
-1.3696	-12.363	4.4964	13.716	0	0	0	0
-1.39	-12.424	4.5254	13.793	0	0	0	0
-1.407	-12.464	4.5505	13.854	0	0	0	0
-1.4215	-12.478	4.5684	13.897	0	0	0	0
-1.435	-12.462	4.5768	13.923	0	0	0	0
-1.4484	-12.42	4.5745	13.938	0	0	0	0
-1.4622	-12.361	4.5601	13.945	0	0	0	0
-1.4764	-12.298	4.5328	13.946	0	0	0	0
-1.4911	-12.241	4.493	13.941	0	0	0	0
-1.5067	-12.195	4.4426	13.928	0	0	0	0
-1.5241	-12.161	4.3846	13.902	0	0	0	0
-1.5458	-12.136	4.3212	13.863	0	0	0	0
-1.5748	-12.117	4.2537	13.809	0	0	0	0
-1.6151	-12.101	4.1817	13.746	0	0	0	0
-1.67	-12.082	4.1029	13.675	0	0	0	0
-1.7413	-12.058	4.0144	13.596	0	0	0	0
-1.8272	-12.025	3.9144	13.509	0	0	0	0
-1.9228	-11.982	3.8037	13.421	0	0	0	0
-2.0224	-11.929	3.6861	13.343	0	0	0	0
-2.1204	-11.869	3.5662	13.284	0	0	0	0
-2.2128	-11.803	3.4466	13.248	0	0	0	0
-2.2966	-11.733	3.3274	13.234	0	0	0	0
-2.37	-11.66	3.2074	13.237	0	0	0	0
-2.4325	-11.588	3.0853	13.248	0	0	0	0
-2.484	-11.52	2.9599	13.26	0	0	0	0
-2.5249	-11.458	2.8303	13.264	0	0	0	0
-2.5564	-11.403	2.6948	13.255	0	0	0	0
-2.5804	-11.351	2.552	13.229	0	0	0	0
-2.5994	-11.296	2.4024	13.188	0	0	0	0
-2.615	-11.229	2.2499	13.137	0	0	0	0
-2.6277	-11.143	2.1008	13.084	0	0	0	0
-2.6364	-11.035	1.9609	13.035	0	0	0	0
-2.6396	-10.906	1.8343	12.992	0	0	0	0
-2.6362	-10.761	1.7226	12.957	0	0	0	0
-2.6259	-10.607	1.6252	12.935	0	0	0	0
-2.6088	-10.453	1.5406	12.929	-2.6176	-10.408	0	0
-2.5857	-10.308	1.4669	12.941	0	0	0	0
-2.5585	-10.178	1.4028	12.969	0	0	0	0
-2.5305	-10.071	1.3464	12.997	0	0	0	0
-2.5051	-9.9867	1.2959	13.012	0	0	0	0
-2.4848	-9.925	1.2509	13.008	0	0	0	0
-2.4705	-9.8805	1.2129	12.99	0	0	0	0
-2.462	-9.8466	1.1827	12.968	0	0	0	0
-2.4582	-9.8186	1.1599	12.95	0	0	0	0
-2.4577	-9.7951	1.143	12.937	0	0	0	0
-2.4593	-9.7765	1.1307	12.929	0	0	0	0
-2.4613	-9.7633	1.1222	12.926	0	0	0	0
-2.4618	-9.7552	1.1168	12.925	0	0	0	0
-2.4588	-9.751	1.1135	12.926	0	0	-2.4474	-9.7113
-2.45	-9.7492	1.1109	12.927	0	0	0	0
-2.4332	-9.7483	1.1076	12.928	0	0	0	0
-2.4066	-9.7473	1.1023	12.928	0	0	0	0
-2.37	-9.7454	1.094	12.927	0	0	0	0
-2.3244	-9.7427	1.0829	12.927	0	0	0	0
-2.2724	-9.7401	1.0701	12.927	0	0	0	0
-2.217	-9.7392	1.0578	12.928	0	0	0	0
-2.1608	-9.7408	1.0481	12.933	0	0	0	0
-2.1062	-9.7447	1.0428	12.944	0	0	0	0
-2.0545	-9.7516	1.0439	12.965	0	0	0	0
-2.0057	-9.7634	1.0537	12.999	0	0	0	0
-1.9585	-9.783	1.0747	13.046	0	0	0	0
-1.911	-9.8131	1.1088	13.101	0	0	0	0
-1.8613	-9.855	1.1562	13.153	0	0	0	0
-1.8086	-9.9084	1.2144	13.191	0	0	0	0
-1.7536	-9.9721	1.2792	13.211	0	0	0	0
-1.6981	-10.044	1.3458	13.225	0	0	0	0
-1.6442	-10.121	1.4098	13.242	0	0	0	0
-1.5942	-10.203	1.4687	13.263	0	0	0	0
-1.5496	-10.286	1.5218	13.286	0	0	0	0
-1.5111	-10.368	1.5699	13.309	0	0	0	0
-1.4786	-10.445	1.6153	13.333	1.6579	13.247	0	0
-1.4512	-10.515	1.662	13.356	0	0	0	0
-1.4274	-10.581	1.7157	13.374	0	0	0	0
-1.4059	-10.646	1.783	13.383	0	0	0	0
-1.3857	-10.715	1.8692	13.382	0	0	0	0
-1.3667	-10.787	1.9776	13.377	0	0	0	0
-1.3499	-10.858	2.1078	13.383	0	0	0	0
-1.3365	-10.924	2.2553	13.413	0	0	0	0
-1.3273	-10.98	2.4114	13.471	0	0	0	0
-1.3218	-11.027	2.5667	13.545	0	0	0	0
-1.3188	-11.065	2.7145	13.617	0	0	0	0
-1.3165	-11.097	2.8528	13.667	0	0	0	0
-1.3137	-11.126	2.982	13.688	0	0	0	0
-1.3094	-11.153	3.1018	13.679	0	0	0	0
-1.3039	-11.177	3.2102	13.644	0	0	0	0
-1.298	-11.196	3.305	13.592	0	0	0	0
-1.2922	-11.206	3.3853	13.533	0	0	3.4262	13.384
-1.2864	-11.207	3.4523	13.479	0	0	0	0
-1.2796	-11.2	3.5089	13.437	0	0	0	0
-1.2708	-11.191	3.5588	13.412	0	0	0	0
-1.259	-11.186	3.6052	13.406	0	0	0	0
-1.2434	-11.19	3.6507	13.416	0	0	0	0
-1.2248	-11.204	3.6967	13.441	0	0	0	0
-1.2045	-11.225	3.7437	13.477	0	0	0	0
-1.1847	-11.248	3.7911	13.518	0	0	0	0
-1.167	-11.268	3.8371	13.564	0	0	0	0
-1.1531	-11.279	3.88	13.618	0	0	0	0
-1.1452	-11.274	3.9185	13.685	0	0	0	0
-1.1457	-11.245	3.9516	13.762	0	0	0	0
-1.1563	-11.191	3.9774	13.843	0	0	0	0
-1.1769	-11.114	3.9941	13.913	0	0	0	0
-1.2057	-11.02	4.002	13.964	0	0	0	0
-1.2397	-10.921	4.0038	13.99	0	0	0	0
-1.2756	-10.828	4.0026	13.992	0	0	0	0
-1.3101	-10.747	4.0002	13.974	0	0	0	0
-1.341	-10.68	3.9966	13.941	0	0	0	0
-1.3669	-10.623	3.9896	13.903	0	0	0	0
-1.3869	-10.57	3.9757	13.87	0	0	0	0
-1.4001	-10.516	3.9503	13.848	0	0	0	0
-1.4054	-10.455	3.9099	13.837	0	0	0	0
-1.4025	-10.388	3.853	13.831	0	0	0	0
-1.3916	-10.314	3.7806	13.821	0	0	0	0
-1.3729	-10.238	3.6965	13.795	0	0	0	0
-1.3463	-10.166	3.6052	13.742	0	0	0	0
-1.3113	-10.106	3.5105	13.657	0	0	0	0
-1.2686	-10.066	3.4154	13.541	0	0	0	0
-1.2199	-10.042	3.3223	13.412	0	0	0	0
-1.1692	-10.026	3.2335	13.298	0	0	0	0
-1.1203	-10.004	3.149	13.221	0	0	0	0
-1.0756	-9.9708	3.0663	13.188	0	0	0	0
-1.035	-9.9241	2.9813	13.191	0	0	0	0
-0.99627	-9.8673	2.89	13.209	0	0	0	0
-0.956	-9.8035	2.7893	13.221	0	0	0	0
-0.91066	-9.7346	2.6789	13.211	0	0	0	0
-0.85761	-9.6616	2.5598	13.174	0	0	0	0
-0.79572	-9.5856	2.4332	13.111	0	0	0	0
-0.72538	-9.5077	2.3003	13.024	0	0	0	0
-0.64812	-9.4301	2.1641	12.921	0	0	0	0
-0.56617	-9.3568	2.0298	12.817	0	0	0	0
-0.48208	-9.2918	1.9051	12.733	0	0	0	0
-0.3992	-9.2361	1.7974	12.684	0	0	0	0
-0.32183	-9.1888	1.7111	12.675	0	0	0	0
-0.25392	-9.1491	1.6455	12.703	0	0	0	0
-0.19757	-9.1168	1.5967	12.759	0	0	0	0
-0.15271	-9.089	1.5595	12.829	0	0	0	0
-0.11724	-9.0594	1.5297	12.892	-0.10262	-9.0432	0	0
-0.087286	-9.0209	1.504	12.931	0	0	0	0
-0.057962	-8.9685	1.4791	12.938	0	0	0	0
-0.024461	-8.9012	1.4518	12.916	0	0	0	0
0.01669	-8.8212	1.419	12.873	0	0	0	0
0.066676	-8.734	1.3792	12.823	0	0	0.035494	-8.7035
0.12422	-8.6467	1.3339	12.778	0	0	0	0
0.18604	-8.5664	1.2863	12.75	0	0	0	0
0.24735	-8.4987	1.2397	12.742	0	0	0	0
0.30268	-8.4466	1.1967	12.746	0	0	0	0
0.34773	-8.4101	1.1595	12.752	0	0	0	0
0.38071	-8.3858	1.1298	12.756	0	0	0	0
0.40232	-8.3682	1.1081	12.761	0	0	0	0
0.41508	-8.3515	1.0932	12.77	0	0	0	0
0.42258	-8.3312	1.0816	12.787	0	0	0	0
0.42854	-8.3059	1.0674	12.81	0	0	0	0
0.4362	-8.278	1.0426	12.831	0	0	0	0
0.44799	-8.2525	0.99856	12.845	0	0	0	0
0.46536	-8.2342	0.92863	12.846	0	0	0	0
0.48857	-8.2255	0.83064	12.838	0	0	0	0
0.51655	-8.2261	0.70833	12.831	0	0	0	0
0.54727	-8.2341	0.56962	12.834	0	0	0	0
0.57832	-8.2472	0.42195	12.848	0	0	0	0
0.60701	-8.2642	0.26947	12.869	0	0	0	0
0.63046	-8.2854	0.11396	12.896	0	0	0	0
0.64605	-8.3125	-0.043338	12.929	0	0	0	0
0.65221	-8.3482	-0.20184	12.966	0	0	0	0
0.64884	-8.3952	-0.36244	12.998	0	0	0	0
0.63732	-8.4557	-0.52654	13.019	0	0	0	0
0.62028	-8.5293	-0.69397	13.026	0	0	0	0
0.60113	-8.613	-0.86256	13.02	0	0	0	0
0.583	-8.702	-1.0292	13.002	0	0	0	0
0.56782	-8.7917	-1.1907	12.981	0	0	0	0
0.55613	-8.8785	-1.3442	12.967	-1.3668	12.648	0	0
0.54773	-8.9598	-1.4887	12.963	0	0	0	0
0.54219	-9.0351	-1.6245	12.969	0	0	0	0
0.53915	-9.1075	-1.7538	12.985	0	0	0	0
0.53855	-9.1829	-1.8782	13.011	0	0	0	0
0.5406	-9.269	-1.9987	13.052	0	0	0	0
0.54573	-9.3714	-2.1148	13.109	0	0	0	0
0.55429	-9.4912	-2.2257	13.18	0	0	0	0
0.56635	-9.626	-2.3305	13.262	0	0	0	0
0.5818	-9.7724	-2.4284	13.346	0	0	0	0
0.60027	-9.9266	-2.5183	13.421	0	0	-2.5762	13.548
0.62076	-10.084	-2.6003	13.481	0	0	0	0
0.64169	-10.238	-2.6754	13.525	0	0	0	0
0.66156	-10.384	-2.7454	13.557	0	0	0	0
0.67934	-10.521	-2.8106	13.584	0	0	0	0
0.6943	-10.646	-2.8698	13.607	0	0	0	0
0.70544	-10.757	-2.9214	13.626	0	0	0	0
0.71131	-10.85	-2.9644	13.64	0	0	0	0
0.71034	-10.921	-2.9988	13.649	0	0	0	0
0.70134	-10.973	-3.0258	13.655	0	0	0	0
0.6839	-11.012	-3.0479	13.655	0	0	0	0
0.65865	-11.045	-3.0686	13.651	0	0	0	0
0.62737	-11.079	-3.0907	13.641	0	0	0	0
0.5927	-11.118	-3.1155	13.624	0	0	0	0
0.5576	-11.162	-3.1429	13.601	0	0	0	0
0.52497	-11.211	-3.1723	13.575	0	0	0	0
0.49762	-11.262	-3.203	13.553	0	0	0	0
0.47827	-11.315	-3.2342	13.547	0	0	0	0
0.46935	-11.374	-3.2642	13.561	0	0	0	0
0.47285	-11.441	-3.2899	13.597	0	0	0	0
0.48999	-11.518	-3.3055	13.645	0	0	0	0
0.52072	-11.607	-3.3047	13.694	0	0	0	0
0.5631	-11.706	-3.2817	13.727	0	0	0	0
0.61301	-11.817	-3.2337	13.731	0	0	0	0
0.66489	-11.938	-3.1612	13.697	0	0	0	0
0.71357	-12.068	-3.0679	13.624	0	0	0	0
0.75592	-12.204	-2.9586	13.521	0	0	0	0
0.79147	-12.345	-2.8368	13.405	0	0	0	0
0.82134	-12.487	-2.7059	13.291	0.82064	-12.435	0	0
0.84683	-12.628	-2.5706	13.188	0	0	0	0
0.86898	-12.762	-2.436	13.096	0	0	0	0
0.88874	-12.885	-2.3054	13.013	0	0	0	0
0.90731	-12.99	-2.1798	12.944	0	0	0	0
0.9262	-13.076	-2.0585	12.898	0	0	0	0
0.94709	-13.142	-1.9401	12.879	0	0	0	0
0.97167	-13.188	-1.8217	12.886	0	0	0	0
1.0013	-13.219	-1.6999	12.915	0	0	0	0
1.0363	-13.239	-1.5729	12.954	0	0	0	0
1.0747	-13.253	-1.4413	12.994	0	0	0	0
1.1118	-13.268	-1.3095	13.025	0	0	0	0
1.1423	-13.293	-1.1835	13.04	0	0	0	0
1.1629	-13.332	-1.069	13.034	0	0	-1.0106	13.094
1.1737	-13.388	-0.96936	13.008	0	0	0	0
1.1768	-13.456	-0.8853	12.965	0	0	0	0
1.1745	-13.533	-0.8159	12.917	0	0	0	0
1.1687	-13.614	-0.75804	12.873	0	0	0	0
1.1608	-13.696	-0.70608	12.842	0	0	0	0
1.1519	-13.774	-0.65344	12.83	0	0	0	0
1.1431	-13.846	-0.59488	12.838	0	0	0	0
1.1353	-13.911	-0.52721	12.867	0	0	0	0
1.1289	-13.971	-0.44883	12.916	0	0	0	0
1.1237	-14.023	-0.3599	12.983	0	0	0	0
1.1182	-14.066	-0.26304	13.063	0	0	0	0
1.1095	-14.1	-0.16338	13.14	0	0	0	0
1.095	-14.123	-0.067475	13.2	0	0	0	0
1.0719	-14.134	0.018749	13.234	0	0	0	0
1.0384	-14.132	0.091594	13.238	0	0	0	0
0.99358	-14.119	0.14994	13.218	0	0	0	0
0.93793	-14.094	0.19515	13.187	0	0	0	0
0.87354	-14.062	0.23082	13.166	0	0	0	0
0.80389	-14.028	0.26236	13.171	0	0	0	0
0.73288	-13.995	0.29617	13.209	0	0	0	0
0.66415	-13.967	0.33861	13.271	0	0	0	0
0.60079	-13.945	0.39536	13.346	0	0	0	0
0.54473	-13.927	0.47079	13.421	0	0	0	0
0.49626	-13.913	0.5667	13.485	0	0	0	0
0.45416	-13.899	0.68103	13.531	0	0	0	0
0.41631	-13.883	0.80783	13.561	0	0	0	0
0.38039	-13.865	0.93906	13.579	0	0	0	0
0.34455	-13.845	1.0677	13.594	0	0	0	0
0.30798	-13.824	1.1905	13.616	0	0	0	0
0.27065	-13.801	1.3072	13.656	0	0	0	0
0.23261	-13.774	1.4176	13.723	1.4004	13.492	0	0
0.19384	-13.741	1.5196	13.816	0	0	0	0
0.15481	-13.7	1.6095	13.931	0	0	0	0
0.11697	-13.647	1.6853	14.054	0	0	0	0
0.082284	-13.584	1.7477	14.172	0	0	0	0
0.052466	-13.512	1.8	14.273	0	0	0	0
0.028205	-13.436	1.8472	14.353	0	0	0	0
0.008987	-13.363	1.8948	14.42	0	0	0	0
-0.00661	-13.299	1.9472	14.482	0	0	0	0
-0.020302	-13.248	2.0058	14.55	0	0	0	0
-0.033415	-13.215	2.0687	14.623	0	0	0	0
-0.046361	-13.201	2.1318	14.691	0	0	2.2035	14.787
-0.05873	-13.204	2.1911	14.737	0	0	0	0
-0.070037	-13.222	2.2445	14.747	0	0	0	0
-0.080267	-13.252	2.292	14.727	0	0	0	0
-0.089737	-13.289	2.3342	14.691	0	0	0	0
-0.098886	-13.329	2.3713	14.655	0	0	0	0
-0.10865	-13.367	2.4031	14.626	0	0	0	0
-0.12127	-13.399	2.429	14.602	0	0	0	0
-0.14068	-13.421	2.4488	14.581	0	0	0	0
-0.17204	-13.433	2.463	14.561	0	0	0	0
-0.22029	-13.435	2.4733	14.54	0	0	0	0
-0.2884	-13.428	2.4817	14.516	0	0	0	0
-0.37615	-13.415	2.49	14.486	0	0	0	0
-0.48031	-13.399	2.4992	14.447	0	0	0	0
-0.5957	-13.383	2.5085	14.4	0	0	0	0
-0.71603	-13.369	2.515	14.351	0	0	0	0
-0.83421	-13.358	2.5149	14.305	0	0	0	0
-0.94386	-13.351	2.5056	14.267	0	0	0	0
-1.0411	-13.345	2.4867	14.239	0	0	0	0
-1.1248	-13.34	2.4589	14.223	0	0	0	0
-1.1963	-13.333	2.4215	14.214	0	0	0	0
-1.2583	-13.323	2.3736	14.201	0	0	0	0
-1.3147	-13.311	2.3151	14.171	0	0	0	0
-1.3704	-13.295	2.2473	14.122	-1.3207	-13.231	0	0
-1.4289	-13.275	2.1723	14.054	0	0	0	0
-1.4916	-13.251	2.0929	13.973	0	0	0	0
-1.5581	-13.223	2.011	13.889	0	0	0	0
-1.6269	-13.19	1.9273	13.812	0	0	0	0
-1.6959	-13.153	1.8418	13.745	0	0	0	0
-1.7629	-13.115	1.7545	13.685	0	0	0	0
-1.8253	-13.077	1.6654	13.625	0	0	0	0
-1.8808	-13.042	1.5752	13.557	0	0	0	0
-1.9284	-13.009	1.4863	13.484	0	0	0	0
-1.9683	-12.98	1.4028	13.409	0	0	0	0
-2.0021	-12.955	1.329	13.334	0	0	0	0
-2.0314	-12.934	1.2677	13.256	0	0	0	0
-2.0567	-12.915	1.2196	13.174	0	0	0	0
-2.0785	-12.898	1.1838	13.09	0	0	0	0
-2.0975	-12.878	1.1579	13.012	0	0	0	0
-2.1155	-12.856	1.1386	12.944	0	0	0	0
-2.134	-12.829	1.1225	12.885	0	0	0	0
-2.1544	-12.798	1.107	12.83	0	0	0	0
-2.1773	-12.766	1.0909	12.775	0	0	-2.1564	-12.732
-2.2025	-12.732	1.075	12.716	0	0	0	0
-2.2288	-12.699	1.0606	12.655	0	0	0	0
-2.2544	-12.668	1.0493	12.6	0	0	0	0
-2.2776	-12.64	1.0416	12.558	0	0	0	0
-2.2976	-12.618	1.0369	12.53	0	0	0	0
-2.3141	-12.6	1.0345	12.514	0	0	0	0
-2.3271	-12.589	1.0332	12.503	0	0	0	0
-2.3358	-12.586	1.0322	12.494	0	0	0	0
-2.3383	-12.593	1.031	12.481	0	0	0	0
-2.3325	-12.613	1.0295	12.46	0	0	0	0
-2.3171	-12.645	1.0279	12.432	0	0	0	0
-2.2925	-12.686	1.027	12.397	0	0	0	0
-2.2605	-12.732	1.0276	12.362	0	0	0	0
-2.2243	-12.777	1.0298	12.326	0	0	0	0
-2.1869	-12.817	1.0324	12.287	0	0	0	0
-2.1504	-12.853	1.0329	12.243	0	0	0	0
-2.1148	-12.885	1.0286	12.189	0	0	0	0
-2.0785	-12.915	1.0181	12.127	0	0	0	0
-2.0392	-12.946	1.0022	12.061	0	0	0	0
-1.9944	-12.979	0.98272	11.998	0	0	0	0
-1.9425	-13.014	0.96229	11.945	0	0	0	0
-1.883	-13.048	0.9438	11.908	0	0	0	0
-1.8162	-13.082	0.92961	11.889	0	0	0	0
-1.7431	-13.117	0.92092	11.882	0	0	0	0
-1.6644	-13.157	0.91791	11.882	0	0	0	0
-1.5817	-13.204	0.92029	11.886	0	0	0	0
-1.4974	-13.26	0.9275	11.891	0	0	0	0
-1.4151	-13.323	0.93856	11.895	0	0	0	0
-1.3384	-13.391	0.95168	11.898	0	0	0	0
-1.2703	-13.458	0.96407	11.899	0	0	0	0
-1.212	-13.519	0.97282	11.895	0	0	0	0
-1.1628	-13.568	0.97615	11.887	0	0	0	0
-1.1196	-13.606	0.97406	11.872	0	0	0	0
-1.0776	-13.634	0.96818	11.848	0	0	0	0
-1.0311	-13.653	0.96105	11.814	0	0	0	0
-0.97507	-13.665	0.95535	11.774	0	0	0	0
-0.90648	-13.669	0.95341	11.731	0	0	0	0
-0.82459	-13.667	0.95716	11.687	0	0	0	0
-0.73127	-13.661	0.96816	11.642	0	0	0	0
-0.63065	-13.655	0.98723	11.596	0	0	0	0
-0.52846	-13.652	1.014	11.551	0	0	0	0
-0.43109	-13.655	1.0468	11.512	0	0	0	0
-0.34451	-13.666	1.0829	11.483	0	0	0	0
-0.27304	-13.681	1.1197	11.463	0	0	0	0
-0.2184	-13.696	1.1558	11.451	1.1542	11.39	0	0
-0.17952	-13.709	1.1906	11.443	0	0	0	0
-0.15359	-13.72	1.2238	11.438	0	0	0	0
-0.13755	-13.729	1.2542	11.432	0	0	0	0
-0.12871	-13.734	1.2796	11.423	0	0	0	0
-0.12464	-13.735	1.2989	11.409	0	0	0	0
-0.12309	-13.732	1.312	11.387	0	0	0	0
-0.12233	-13.725	1.3203	11.356	0	0	0	0
-0.12148	-13.714	1.3254	11.32	0	0	0	0
-0.12061	-13.701	1.33	11.28	0	0	0	0
-0.12024	-13.685	1.3367	11.236	0	0	0	0
-0.12053	-13.668	1.3477	11.184	0	0	0	0
-0.12082	-13.65	1.3642	11.12	0	0	0	0
-0.11968	-13.633	1.3858	11.04	0	0	0	0
-0.11527	-13.619	1.4103	10.952	0	0	1.3968	10.744
-0.10576	-13.611	1.4349	10.863	0	0	0	0
-0.089763	-13.609	1.4567	10.781	0	0	0	0
-0.067109	-13.614	1.4736	10.711	0	0	0	0
-0.039513	-13.628	1.4842	10.654	0	0	0	0
-0.010196	-13.646	1.4872	10.605	0	0	0	0
0.017139	-13.666	1.4815	10.56	0	0	0	0
0.038712	-13.681	1.4672	10.511	0	0	0	0
0.050625	-13.686	1.4463	10.454	0	0	0	0
0.049294	-13.679	1.4221	10.389	0	0	0	0
0.03206	-13.66	1.3971	10.318	0	0	0	0
-0.002762	-13.629	1.3732	10.245	0	0	0	0
-0.056142	-13.592	1.3512	10.172	0	0	0	0
-0.12827	-13.556	1.3313	10.099	0	0	0	0
-0.21831	-13.529	1.3123	10.016	0	0	0	0
-0.3239	-13.516	1.2921	9.9119	0	0	0	0
-0.44011	-13.52	1.2691	9.7802	0	0	0	0
-0.55863	-13.543	1.2429	9.6243	0	0	0	0
-0.66948	-13.58	1.2148	9.4573	0	0	0	0
-0.76493	-13.627	1.1858	9.2928	0	0	0	0
-0.84187	-13.677	1.1553	9.138	0	0	0	0
-0.90096	-13.726	1.1217	8.9917	0	0	0	0
-0.94505	-13.769	1.0835	8.8468	0	0	0	0
-0.97846	-13.805	1.0409	8.6973	0	0	0	0
-1.0065	-13.834	0.99593	8.5446	-0.98028	-13.771	0	0
-1.0346	-13.858	0.95106	8.3966	0	0	0	0
-1.0661	-13.879	0.90739	8.2631	0	0	0	0
-1.1016	-13.9	0.86421	8.1508	0	0	0	0
-1.1386	-13.922	0.82037	8.0604	0	0	0	0
-1.1735	-13.945	0.77579	7.987	0	0	0	0
-1.204	-13.967	0.73188	7.9228	0	0	0	0
-1.2295	-13.987	0.69069	7.8598	0	0	0	0
-1.2513	-14.003	0.65338	7.7904	0	0	0	0
-1.2711	-14.014	0.61892	7.707	0	0	0	0
-1.2909	-14.02	0.58421	7.602	0	0	0	0
-1.3119	-14.022	0.54594	7.4725	0	0	0	0
-1.3343	-14.019	0.50236	7.3242	0	0	0	0
-1.3578	-14.011	0.45356	7.1695	0	0	-1.3402	-13.906
-1.381	-13.998	0.40067	7.02	0	0	0	0
-1.402	-13.98	0.34575	6.8834	0	0	0	0
-1.4187	-13.959	0.29219	6.7651	0	0	0	0
-1.4288	-13.939	0.24383	6.668	0	0	0	0
-1.4321	-13.928	0.20304	6.5879	0	0	0	0
-1.43	-13.933	0.16931	6.5137	0	0	0	0
-1.4256	-13.955	0.13982	6.4317	0	0	0	0
-1.4216	-13.992	0.11129	6.3331	0	0	0	0
-1.4209	-14.037	0.081926	6.2212	0	0	0	0
-1.4253	-14.081	0.052166	6.11	0	0	0	0
-1.4362	-14.118	0.024162	6.013	0	0	0	0
-1.4529	-14.141	0.001478	5.9333	0.037235	5.9388	0	0
-1.4735	-14.148	-0.010705	5.8646	0	0	0	0
-1.4949	-14.138	-0.006443	5.7979	0	0	0	0
-1.514	-14.11	0.019252	5.7262	0	0	0	0
-1.5278	-14.065	0.06952	5.6436	0	0	0	0
-1.5341	-14.001	0.1454	5.5446	0	0	0	0
-1.5321	-13.917	0.24515	5.4258	0	0	0	0
-1.5228	-13.814	0.36301	5.2913	0	0	0	0
-1.5085	-13.692	0.48918	5.1517	0	0	0.54385	5.0267
-1.491	-13.559	0.61238	5.0174	0	0	0	0
-1.4707	-13.421	0.72346	4.8947	0	0	0	0
-1.4475	-13.288	0.81755	4.7868	0	0	0	0
-1.4204	-13.167	0.89438	4.694	0	0	0	0
-1.3885	-13.067	0.95707	4.6147	0	0	0	0
-1.3519	-12.987	1.0102	4.5455	0	0	0	0
-1.3125	-12.922	1.0583	4.4803	0	0	0	0
-1.273	-12.862	1.1055	4.4126	0	0	0	0
-1.2362	-12.797	1.1549	4.3417	0	0	0	0
-1.2036	-12.722	1.2086	4.2737	0	0	0	0
-1.1752	-12.633	1.2669	4.2151	0	0	0	0
-1.1503	-12.53	1.3275	4.1668	0	0	0	0
-1.1281	-12.409	1.3867	4.1258	0	0	0	0
-1.1083	-12.271	1.4406	4.0894	0	0	0	0
-1.0905	-12.118	1.4867	4.0575	0	0	0	0
-1.0741	-11.952	1.5236	4.0327	0	0	0	0
-1.0583	-11.784	1.5497	4.0185	0	0	0	0
-1.0422	-11.618	1.563	4.018	0	0	0	0
-1.0254	-11.458	1.5632	4.0344	0	0	0	0
-1.0065	-11.299	1.5524	4.0693	0	0	0	0
-0.98408	-11.135	1.5348	4.1199	0	0	0	0
-0.95649	-10.96	1.5141	4.1768	0	0	0	0
-0.92302	-10.777	1.4917	4.2277	0	0	0	0
-0.88451	-10.588	1.4681	4.2647	0	0	0	0
-0.84344	-10.396	1.4433	4.2878	0	0	0	0
-0.80311	-10.203	1.4176	4.3021	0	0	0	0
-0.76707	-10.008	1.3912	4.3142	0	0	0	0
-0.73869	-9.809	1.3644	4.3303	0	0	0	0
-0.72035	-9.6034	1.3382	4.3554	0	0	0	0
-0.71257	-9.3882	1.3132	4.3924	0	0	0	0
-0.71411	-9.1609	1.2892	4.4412	0	0	0	0
-0.7226	-8.9221	1.2653	4.5002	0	0	0	0
-0.7352	-8.6756	1.24	4.5672	0	0	0	0
-0.74888	-8.4281	1.2124	4.6404	0	0	0	0
-0.76082	-8.1866	1.1832	4.7204	0	0	0	0
-0.76889	-7.9543	1.1548	4.8119	-0.46723	-4.6694	0	0
-0.77194	-7.73	1.1296	4.9193	0	0	0	0
-0.7701	-7.5096	1.1079	5.0421	0	0	0	0
-0.76476	-7.2881	1.0889	5.1751	0	0	0	0
-0.75781	-7.0621	1.0703	5.3139	0	0	0	0
-0.75019	-6.8358	1.0496	5.4569	0	0	0	0
-0.74137	-6.6238	1.0244	5.601	0	0	0	0
-0.72999	-6.4448	0.99358	5.7398	0	0	0	0
-0.71452	-6.312	0.95791	5.8664	0	0	0	0
-0.69377	-6.2287	0.91995	5.9764	0	0	0	0
-0.66734	-6.189	0.88328	6.0668	0	0	0	0
-0.6358	-6.1817	0.85055	6.1333	0	0	0	0
-0.6006	-6.1929	0.82201	6.1699	0	0	0	0
-0.56392	-6.2086	0.79555	6.1722	0	0	0	0
-0.52813	-6.2149	0.7682	6.1456	0	0	-0.30047	-3.7226
-0.49474	-6.1994	0.73803	6.1084	0	0	0	0
-0.46424	-6.1527	0.70573	6.0832	0	0	0	0
-0.43725	-6.0696	0.67433	6.0846	0	0	0	0
-0.41517	-5.9504	0.64749	6.1169	0	0	0	0
-0.39948	-5.8009	0.62785	6.1763	0	0	0	0
-0.39102	-5.6296	0.6163	6.2533	0	0	0	0
-0.38974	-5.4465	0.61218	6.3331	0	0	0	0
-0.3948	-5.2609	0.61425	6.4004	0	0	0	0
-0.40457	-5.0807	0.62125	6.4452	0	0	0	0
-0.41677	-4.9108	0.63203	6.4646	0	0	0	0
-0.42875	-4.7525	0.64523	6.4606	0	0	0	0
-0.43805	-4.6061	0.6592	6.4384	0.11927	1.1573	0	0
-0.44275	-4.4716	0.67255	6.4059	0	0	0	0
-0.44152	-4.3494	0.68479	6.3713	0	0	0	0
-0.43356	-4.2387	0.69668	6.3415	0	0	0	0
-0.41887	-4.1365	0.70991	6.321	0	0	0	0
-0.39868	-4.0369	0.72621	6.3137	0	0	0	0
-0.37512	-3.9337	0.74628	6.3238	0	0	0	0
-0.34997	-3.8225	0.76905	6.3569	0	0	0	0
-0.32388	-3.7041	0.79249	6.4178	0	0	0	0
-0.2969	-3.5863	0.81574	6.508	0	0	0	0
-0.26918	-3.4821	0.8399	6.6212	0	0	0	0
-0.24086	-3.4023	0.86678	6.7434	0	0	0.14799	1.207
-0.21161	-3.3521	0.89704	6.857	0	0	0	0
-0.18087	-3.3307	0.92978	6.9455	0	0	0	0
-0.14905	-3.3344	0.96337	6.9972	0	0	0	0
-0.11893	-3.3582	0.99616	7.006	0	0	0	0
-0.09482	-3.3955	1.0264	6.9712	0	0	0	0
-0.079655	-3.4382	1.0523	6.8974	0	0	0	0
-0.072654	-3.4772	1.0722	6.7963	0	0	0	0
-0.069508	-3.5039	1.0854	6.689	0	0	0	0
-0.064135	-3.5129	1.0927	6.6	0	0	0	0
-0.050642	-3.5045	1.0953	6.5444	0	0	0	0
-0.024597	-3.4858	1.0954	6.521	0	0	0	0
0.016763	-3.467	1.0948	6.5159	0	0	0	0
0.074875	-3.4564	1.0948	6.5101	0	0	0	0
0.14993	-3.4568	1.0969	6.4855	0	0	0	0
0.2405	-3.4666	1.1022	6.4295	0	0	0	0
0.34333	-3.4816	1.1116	6.3375	0	0	0	0
0.45352	-3.4969	1.1254	6.2159	0	0	0	0
0.56464	-3.5091	1.1432	6.0799	0	0	0	0
0.66965	-3.5168	1.1636	5.9485	0	0	0	0
0.76322	-3.5216	1.1853	5.8412	0	0	0	0
0.84339	-3.5267	1.2066	5.7754	0	0	0	0
0.91126	-3.5354	1.2263	5.7621	0	0	0	0
0.96999	-3.5495	1.2439	5.8044	0	0	0	0
1.0241	-3.5696	1.2591	5.8967	0	0	0	0
1.0787	-3.5949	1.2718	6.0235	0	0	0	0
1.1384	-3.6249	1.2823	6.1619	0	0	0	0
1.2055	-3.6583	1.2907	6.2888	0	0	0	0
1.2795	-3.6925	1.2972	6.3869	0	0	0	0
1.357	-3.7229	1.3021	6.4481	0	0	0	0
1.4336	-3.7463	1.3053	6.4738	0	0	0	0
1.5056	-3.7638	1.3068	6.4732	0	0	0	0
1.5704	-3.7801	1.3068	6.4582	0	0	0	0
1.6276	-3.7996	1.3056	6.439	0	0	0	0
1.68	-3.824	1.3032	6.4215	0	0	0	0
1.7329	-3.8534	1.3001	6.4084	0	0	0	0
1.7921	-3.8866	1.2968	6.4	0	0	0	0
1.8609	-3.9222	1.2939	6.3955	0	0	0	0
1.9386	-3.9582	1.2916	6.3936	0	0	0	0
2.0205	-3.9929	1.2901	6.3934	0	0	0	0
