## Supplementary material for "How to control unpredictable others in court-net sports": Collegiate match data: u1_1_1.txt

-0.59682	12.434	1.9242	-10.889	0	0	-0.59535	12.421
-0.60146	12.529	1.9356	-10.839	0	0	0	0
-0.606	12.614	1.9455	-10.791	0	0	0	0
-0.61011	12.674	1.9531	-10.751	0	0	0	0
-0.61287	12.699	1.9578	-10.72	0	0	0	0
-0.61319	12.684	1.9592	-10.7	0	0	0	0
-0.61044	12.636	1.9575	-10.688	0	0	0	0
-0.60491	12.57	1.9522	-10.683	0	0	0	0
-0.59747	12.503	1.9427	-10.682	0	0	0	0
-0.58908	12.448	1.928	-10.681	0	0	0	0
-0.5806	12.413	1.9072	-10.678	0	0	0	0
-0.57268	12.402	1.8806	-10.671	0	0	0	0
-0.56556	12.419	1.8493	-10.657	0	0	0	0
-0.55916	12.465	1.8159	-10.635	0	0	0	0
-0.55344	12.54	1.7831	-10.605	0	0	0	0
-0.54871	12.639	1.7529	-10.568	0	0	0	0
-0.54501	12.744	1.7256	-10.528	0	0	0	0
-0.54154	12.837	1.701	-10.49	0	0	0	0
-0.53674	12.904	1.6778	-10.456	0	0	0	0
-0.52899	12.945	1.6537	-10.422	0	0	0	0
-0.51725	12.971	1.6257	-10.382	0	0	0	0
-0.5015	13	1.5913	-10.328	0	0	0	0
-0.48311	13.045	1.5492	-10.252	0	0	0	0
-0.46469	13.105	1.4992	-10.155	0	0	0	0
-0.44918	13.17	1.4426	-10.037	0	0	0	0
-0.43856	13.225	1.3816	-9.9064	0	0	0	0
-0.43333	13.266	1.3184	-9.771	0	0	0	0
-0.43291	13.293	1.2541	-9.6378	0	0	0	0
-0.4361	13.307	1.1895	-9.5129	0	0	0	0
-0.44127	13.314	1.1253	-9.4014	0	0	0	0
-0.44675	13.314	1.0634	-9.3063	0.18723	-1.659	0	0
-0.45138	13.311	1.0059	-9.2261	0	0	0	0
-0.45465	13.306	0.95418	-9.1572	0	0	0	0
-0.45654	13.303	0.90858	-9.0956	0	0	0	0
-0.45721	13.302	0.86858	-9.0374	0	0	0	0
-0.45693	13.307	0.83321	-8.9785	0	0	0	0
-0.45592	13.322	0.80112	-8.9162	0	0	0	0
-0.45445	13.349	0.77067	-8.8497	0	0	0	0
-0.45283	13.391	0.74036	-8.779	0	0	0	0
-0.45159	13.445	0.70908	-8.7037	0	0	0	0
-0.45153	13.505	0.67578	-8.6235	0	0	0	0
-0.45384	13.561	0.63912	-8.5405	0	0	0	0
-0.46009	13.607	0.59779	-8.459	0	0	0	0
-0.47198	13.642	0.55118	-8.3828	0	0	0	0
-0.49084	13.67	0.49933	-8.312	0	0	0	0
-0.51659	13.695	0.44284	-8.244	0	0	0.53348	-1.6958
-0.54673	13.719	0.38304	-8.1769	0	0	0	0
-0.57658	13.745	0.32151	-8.1107	0	0	0	0
-0.60142	13.771	0.25882	-8.0464	0	0	0	0
-0.61871	13.799	0.19419	-7.9841	0	0	0	0
-0.62838	13.827	0.12633	-7.9225	0	0	0	0
-0.63192	13.851	0.054242	-7.8593	0	0	0	0
-0.63144	13.864	-0.022455	-7.7918	0	0	0	0
-0.62878	13.862	-0.10315	-7.7184	0	0	0	0
-0.62464	13.849	-0.1857	-7.6392	0	0	0	0
-0.61822	13.836	-0.26591	-7.5576	0	0	0	0
-0.60733	13.836	-0.33772	-7.4812	0	0	0	0
-0.58895	13.857	-0.39529	-7.4177	0	0	0	0
-0.56021	13.895	-0.43607	-7.3701	0	0	0	0
-0.51948	13.943	-0.46163	-7.3347	0	0	0	0
-0.467	13.986	-0.4759	-7.3042	0	0	0	0
-0.4054	14.01	-0.48316	-7.2699	0	0	0	0
-0.34006	14.003	-0.48671	-7.2252	0	0	0	0
-0.27709	13.962	-0.48819	-7.1679	0	0	0	0
-0.21916	13.891	-0.48738	-7.1025	0	0	0	0
-0.16412	13.804	-0.48264	-7.0373	0	0	0	0
-0.10776	13.719	-0.4718	-6.9787	0	0	0	0
-0.047632	13.651	-0.45322	-6.9287	0	0	0	0
0.015192	13.609	-0.42683	-6.8882	0	0	0	0
0.077608	13.588	-0.39482	-6.8594	0	0	0	0
0.13744	13.572	-0.36081	-6.8452	0	0	0	0
0.19529	13.547	-0.32777	-6.8451	0	0	0	0
0.25394	13.497	-0.29752	-6.8534	0	0	0	0
0.3162	13.411	-0.27137	-6.8605	0	0	0	0
0.3832	13.282	-0.2503	-6.8575	0	0	0	0
0.45537	13.109	-0.23429	-6.8388	0	0	0	0
0.53409	12.904	-0.22169	-6.8037	0	0	0	0
0.62116	12.684	-0.20918	-6.7573	0	0	0	0
0.71652	12.463	-0.19287	-6.7081	0	0	0	0
0.81686	12.253	-0.17036	-6.6636	0	0	0	0
0.91642	12.057	-0.14217	-6.6287	0	0	0	0
1.01	11.884	-0.11074	-6.6058	0	0	0	0
1.0967	11.741	-0.078104	-6.5953	0	0	0	0
1.1813	11.626	-0.045222	-6.5951	0	0	0	0
1.2701	11.53	-0.013201	-6.6021	0	0	0	0
1.3664	11.447	0.016651	-6.6123	0	0	0	0
1.467	11.366	0.044051	-6.6219	0	0	0	0
1.565	11.276	0.070116	-6.6272	0	0	0	0
1.6555	11.163	0.096765	-6.6244	0	0	0	0
1.7389	11.019	0.12619	-6.6101	0	0	0	0
1.8182	10.842	0.16015	-6.5814	0.68564	3.1369	0	0
1.8967	10.637	0.19893	-6.5383	0	0	0	0
1.9771	10.408	0.24079	-6.4853	0	0	0	0
2.0607	10.162	0.28241	-6.4324	0	0	0	0
2.1476	9.9071	0.32024	-6.3904	0	0	0	0
2.2376	9.6519	0.35177	-6.3664	0	0	0	0
2.331	9.3994	0.37566	-6.3616	0	0	0	0
2.428	9.155	0.39167	-6.3724	0	0	0	0
2.5275	8.9294	0.40071	-6.3925	0	0	0	0
2.6277	8.7315	0.40456	-6.4146	0	0	0	0
2.7265	8.5574	0.40515	-6.4338	0	0	0	0
2.8231	8.3947	0.40406	-6.4478	0	0	0	0
2.9169	8.2369	0.40239	-6.4565	0	0	0	0
3.0072	8.0904	0.4008	-6.461	0	0	0	0
3.0921	7.9693	0.3996	-6.4627	0	0	0	0
3.1692	7.8856	0.39889	-6.4629	0	0	0	0
3.2378	7.838	0.39862	-6.4628	0	0	0	0
3.2989	7.8109	0.39868	-6.4632	0	0	3.3069	8.0379
3.3542	7.7863	0.39889	-6.4644	0	0	0	0
3.405	7.7558	0.39903	-6.4666	0	0	0	0
3.4523	7.7214	0.39882	-6.4694	0	0	0	0
3.4969	7.6894	0.39791	-6.4717	0	0	0	0
3.5403	7.6645	0.39596	-6.4718	0	0	0	0
3.5844	7.6493	0.39264	-6.4668	0	0	0	0
3.6308	7.6449	0.38788	-6.4532	0	0	0	0
3.6797	7.6497	0.38207	-6.4271	0	0	0	0
3.7298	7.6589	0.37648	-6.3856	0	0	0	0
3.7782	7.6621	0.37312	-6.3281	0	0	0	0
3.8218	7.6462	0.37332	-6.2565	0	0	0	0
3.8585	7.5996	0.37506	-6.1748	0	0	0	0
3.8874	7.5169	0.37168	-6.0899	0	0	0	0
3.9095	7.4022	0.35335	-6.0091	0	0	0	0
3.9261	7.271	0.31057	-5.9357	0	0	0	0
3.9381	7.1435	0.2373	-5.867	0	0	0	0
3.9447	7.0319	0.13245	-5.7978	0	0	0	0
3.9438	6.9356	0.000339	-5.7248	0	0	0	0
3.9349	6.8479	-0.14936	-5.649	0	0	0	0
3.9202	6.7648	-0.30419	-5.5778	0	0	0	0
3.9033	6.6855	-0.45428	-5.5216	0	0	0	0
3.887	6.6108	-0.5962	-5.4876	0	0	0	0
3.8724	6.5425	-0.73261	-5.475	0	0	0	0
3.8594	6.4843	-0.86838	-5.4773	0	0	0	0
3.8473	6.4404	-1.0059	-5.4897	0	0	0	0
3.8359	6.4147	-1.1443	-5.5121	0	0	0	0
3.8255	6.4129	-1.2813	-5.5453	0	0	0	0
3.817	6.4398	-1.4166	-5.587	0	0	0	0
3.8098	6.494	-1.5518	-5.6316	0	0	0	0
3.802	6.5637	-1.6878	-5.6727	-1.5785	-5.6279	0	0
3.79	6.6323	-1.8226	-5.7051	0	0	0	0
3.7684	6.687	-1.9503	-5.7256	0	0	0	0
3.7311	6.724	-2.0662	-5.7367	0	0	0	0
3.6723	6.7468	-2.1701	-5.7446	0	0	0	0
3.5891	6.7624	-2.2662	-5.7553	0	0	0	0
3.4817	6.7773	-2.3588	-5.7715	0	0	0	0
3.3535	6.7922	-2.449	-5.7923	0	0	-2.519	-5.735
3.2111	6.8014	-2.5349	-5.8139	0	0	0	0
3.0624	6.7966	-2.6157	-5.8321	0	0	0	0
2.9135	6.7736	-2.6923	-5.8446	0	0	0	0
2.7664	6.7362	-2.7657	-5.8523	0	0	0	0
2.6192	6.6953	-2.8364	-5.8568	0	0	0	0
2.4702	6.6659	-2.9037	-5.8596	0	0	0	0
2.3209	6.6614	-2.9665	-5.8614	0	0	0	0
2.1752	6.6888	-3.0232	-5.8624	0	0	0	0
2.0365	6.7452	-3.0729	-5.8623	0	0	0	0
1.9048	6.8206	-3.1158	-5.86	0	0	0	0
1.7775	6.9026	-3.1521	-5.8556	0	0	0	0
1.6522	6.9771	-3.1818	-5.8501	0	0	0	0
1.528	7.0301	-3.2049	-5.8445	0	0	0	0
1.4042	7.0524	-3.2213	-5.8402	0	0	0	0
1.2794	7.0413	-3.2311	-5.8384	0	0	0	0
1.1514	6.9945	-3.2345	-5.84	0	0	0	0
1.0175	6.9086	-3.2318	-5.8459	0	0	0	0
0.87724	6.7835	-3.223	-5.8564	0	0	0	0
0.73326	6.6294	-3.2084	-5.8709	0	0	0	0
0.59074	6.471	-3.189	-5.8872	0	0	0	0
0.4546	6.3389	-3.1674	-5.901	0	0	0	0
0.32727	6.2544	-3.1465	-5.908	0	0	0	0
0.20868	6.2224	-3.1283	-5.9074	0	0	0	0
0.097946	6.2371	-3.1116	-5.9021	0	0	0	0
-0.005784	6.289	-3.0919	-5.896	0	0	0	0
-0.10399	6.3689	-3.0617	-5.8919	0	0	0	0
-0.19827	6.4682	-3.0133	-5.8911	0	0	0	0
-0.28868	6.5775	-2.9407	-5.8938	0	0	0	0
-0.37389	6.6872	-2.8425	-5.8994	0	0	0	0
-0.45284	6.7901	-2.7224	-5.9072	0	0	0	0
-0.52521	6.8814	-2.5899	-5.9155	0	0	0	0
-0.5912	6.9563	-2.4563	-5.9202	-0.64675	7.0751	0	0
-0.65239	7.0102	-2.3296	-5.9166	0	0	0	0
-0.71217	7.0431	-2.2111	-5.9017	0	0	0	0
-0.77388	7.0614	-2.0965	-5.877	0	0	0	0
-0.83897	7.0763	-1.9794	-5.8482	0	0	-0.86073	6.9457
-0.90755	7.1006	-1.8553	-5.824	0	0	0	0
-0.98029	7.1441	-1.7232	-5.8128	0	0	0	0
-1.0592	7.2113	-1.584	-5.817	0	0	0	0
-1.1473	7.3038	-1.4396	-5.829	0	0	0	0
-1.248	7.4246	-1.2924	-5.8356	0	0	0	0
-1.3633	7.5784	-1.144	-5.8246	0	0	0	0
-1.4904	7.7648	-0.99515	-5.791	0	0	0	0
-1.6192	7.9724	-0.84722	-5.7421	0	0	0	0
-1.7357	8.1819	-0.70294	-5.6931	0	0	0	0
-1.8292	8.3775	-0.56288	-5.6573	0	0	0	0
-1.8961	8.5544	-0.42288	-5.638	0	0	0	0
-1.9398	8.7145	-0.27587	-5.6272	0	0	0	0
-1.9679	8.8558	-0.11598	-5.6102	0	0	0	0
-1.9893	8.9683	0.057919	-5.5753	0	0	0	0
-2.0116	9.0397	0.24218	-5.5221	0	0	0	0
-2.0401	9.0674	0.43143	-5.4563	0	0	0	0
-2.0775	9.065	0.6209	-5.3828	0	0	0	0
-2.1243	9.0612	0.80628	-5.3073	0	0	0	0
-2.1801	9.0911	0.98366	-5.2386	0	0	0	0
-2.2441	9.1829	1.1516	-5.1833	0	0	0	0
-2.3145	9.346	1.3121	-5.1392	0	0	0	0
-2.3867	9.5649	1.4689	-5.0999	0	0	0	0
-2.4551	9.8	1.6259	-5.063	0	0	0	0
-2.5154	10.005	1.7882	-5.0303	0	0	0	0
-2.5672	10.149	1.9609	-5.0035	0	0	0	0
-2.6122	10.227	2.1454	-4.9832	0	0	0	0
-2.6517	10.252	2.3398	-4.9696	0	0	0	0
-2.685	10.246	2.5416	-4.9578	2.5118	-4.905	0	0
-2.7107	10.227	2.7488	-4.937	0	0	0	0
-2.7283	10.213	2.9597	-4.8966	0	0	0	0
-2.7383	10.217	3.1713	-4.8331	0	0	3.2325	-4.7812
-2.7414	10.25	3.382	-4.7522	0	0	0	0
-2.7381	10.321	3.591	-4.6685	0	0	0	0
-2.7293	10.432	3.796	-4.6045	0	0	0	0
-2.7155	10.576	3.9932	-4.5828	0	0	0	0
-2.6961	10.726	4.1801	-4.6156	0	0	0	0
-2.6697	10.844	4.3572	-4.6998	0	0	0	0
-2.6347	10.894	4.5252	-4.8183	0	0	0	0
-2.5907	10.863	4.6834	-4.949	0	0	0	0
-2.5382	10.757	4.8291	-5.0755	0	0	0	0
-2.4776	10.592	4.9587	-5.1926	0	0	0	0
