## Supplementary material for "How to control unpredictable others in court-net sports": Collegiate match data: u1_1_2.txt

0.37624	13.889	-3.5986	-13.034	0	0	0.36321	13.758
0.38561	13.94	-3.6182	-13.056	0	0	0	0
0.39209	13.972	-3.6294	-13.077	0	0	0	0
0.39496	13.972	-3.6361	-13.098	0	0	0	0
0.39444	13.931	-3.6417	-13.121	0	0	0	0
0.39175	13.85	-3.6496	-13.139	0	0	0	0
0.38832	13.748	-3.6626	-13.148	0	0	0	0
0.38528	13.645	-3.681	-13.146	0	0	0	0
0.38353	13.56	-3.7022	-13.135	0	0	0	0
0.38406	13.492	-3.7223	-13.121	0	0	0	0
0.38819	13.435	-3.7385	-13.107	0	0	0	0
0.39744	13.376	-3.7503	-13.094	0	0	0	0
0.41315	13.302	-3.759	-13.078	0	0	0	0
0.43568	13.206	-3.7661	-13.059	-3.7488	-13.085	0	0
0.46359	13.091	-3.7728	-13.036	0	0	0	0
0.49371	12.967	-3.7801	-13.011	0	0	0	0
0.52263	12.851	-3.7891	-12.984	0	0	0	0
0.54803	12.755	-3.8013	-12.955	0	0	0	0
0.56875	12.685	-3.8176	-12.923	0	0	0	0
0.58407	12.641	-3.8383	-12.889	0	0	0	0
0.59328	12.619	-3.8621	-12.854	0	0	0	0
0.59618	12.612	-3.8873	-12.819	0	0	0	0
0.59387	12.615	-3.913	-12.784	0	0	0	0
0.58848	12.623	-3.9388	-12.749	0	0	0	0
0.58189	12.632	-3.9641	-12.714	0	0	0	0
0.57498	12.64	-3.988	-12.677	0	0	0	0
0.56783	12.647	-4.0094	-12.639	0	0	0	0
0.56029	12.651	-4.0275	-12.6	0	0	0	0
0.55236	12.653	-4.0423	-12.56	0	0	0	0
0.54429	12.654	-4.0539	-12.518	0	0	0	0
0.53632	12.653	-4.0626	-12.476	0	0	0	0
0.52878	12.653	-4.0689	-12.438	0	0	0	0
0.52241	12.657	-4.0733	-12.406	0	0	0	0
0.51838	12.667	-4.0761	-12.378	0	0	0	0
0.51795	12.69	-4.0772	-12.356	0	0	0	0
0.52212	12.731	-4.0762	-12.338	0	0	0	0
0.53152	12.796	-4.0726	-12.322	0	0	0	0
0.54609	12.883	-4.066	-12.304	0	0	-4.0659	-12.287
0.56461	12.986	-4.0558	-12.281	0	0	0	0
0.58508	13.087	-4.042	-12.253	0	0	0	0
0.60598	13.17	-4.0253	-12.22	0	0	0	0
0.6271	13.227	-4.007	-12.184	0	0	0	0
0.64894	13.257	-3.9891	-12.147	0	0	0	0
0.67151	13.265	-3.9728	-12.113	0	0	0	0
0.69386	13.259	-3.957	-12.085	0	0	0	0
0.7146	13.245	-3.9385	-12.067	0	0	0	0
0.73239	13.229	-3.9134	-12.059	0	0	0	0
0.7464	13.214	-3.8785	-12.061	0	0	0	0
0.75665	13.204	-3.8336	-12.071	0	0	0	0
0.76412	13.198	-3.7826	-12.085	0	0	0	0
0.77013	13.194	-3.7315	-12.099	0	0	0	0
0.77572	13.192	-3.6835	-12.107	0	0	0	0
0.78112	13.191	-3.6384	-12.111	0	0	0	0
0.78547	13.189	-3.5933	-12.113	0	0	0	0
0.78697	13.184	-3.5445	-12.117	0	0	0	0
0.78344	13.174	-3.4876	-12.126	0	0	0	0
0.77284	13.156	-3.4189	-12.142	0	0	0	0
0.7538	13.128	-3.3358	-12.164	0	0	0	0
0.72618	13.09	-3.2373	-12.186	0	0	0	0
0.69149	13.045	-3.1249	-12.208	0	0	0	0
0.65283	13.006	-3.0029	-12.228	0	0	0	0
0.61405	12.981	-2.8773	-12.249	0	0	0	0
0.57845	12.974	-2.753	-12.273	0	0	0	0
0.54807	12.979	-2.6323	-12.305	0	0	0	0
0.52413	12.99	-2.5152	-12.344	0	0	0	0
0.50724	13.002	-2.4019	-12.388	0	0	0	0
0.49697	13.012	-2.2938	-12.436	0	0	0	0
0.49199	13.017	-2.1921	-12.488	0	0	0	0
0.49063	13.019	-2.0982	-12.543	0	0	0	0
0.49131	13.019	-2.0122	-12.599	0.49364	13	0	0
0.49277	13.018	-1.9321	-12.653	0	0	0	0
0.49401	13.019	-1.8527	-12.704	0	0	0	0
0.49425	13.026	-1.7694	-12.752	0	0	0	0
0.49284	13.043	-1.6809	-12.797	0	0	0	0
0.48929	13.074	-1.5887	-12.84	0	0	0	0
0.48337	13.121	-1.4952	-12.882	0	0	0	0
0.47542	13.181	-1.4014	-12.928	0	0	0	0
0.46656	13.247	-1.3072	-12.983	0	0	0	0
0.4583	13.308	-1.2129	-13.049	0	0	0	0
0.45169	13.355	-1.1205	-13.124	0	0	0	0
0.44703	13.387	-1.033	-13.203	0	0	0	0
0.44404	13.405	-0.954	-13.28	0	0	0	0
0.44233	13.413	-0.88683	-13.35	0	0	0	0
0.44157	13.414	-0.83392	-13.409	0	0	0	0
0.44172	13.412	-0.79588	-13.457	0	0	0	0
0.44301	13.409	-0.77126	-13.494	0	0	0	0
0.44596	13.404	-0.75729	-13.524	0	0	0	0
0.45128	13.399	-0.75096	-13.548	0	0	0	0
0.45955	13.393	-0.74965	-13.563	0	0	0	0
0.47083	13.386	-0.75102	-13.567	0	0	0	0
0.48428	13.379	-0.75285	-13.561	0	0	0	0
0.49842	13.373	-0.75289	-13.546	0	0	0	0
0.51181	13.367	-0.74934	-13.53	0	0	0	0
0.52331	13.361	-0.74143	-13.52	0	0	0	0
0.53186	13.353	-0.72949	-13.525	0	0	0.53022	13.297
0.53664	13.341	-0.71444	-13.547	0	0	0	0
0.53739	13.321	-0.69768	-13.585	0	0	0	0
0.5345	13.291	-0.68115	-13.633	0	0	0	0
0.52861	13.248	-0.66689	-13.68	0	0	0	0
0.52042	13.196	-0.65594	-13.721	0	0	0	0
0.5108	13.143	-0.64808	-13.752	0	0	0	0
0.50068	13.104	-0.64202	-13.773	0	0	0	0
0.4907	13.087	-0.63567	-13.785	0	0	0	0
0.48123	13.101	-0.62634	-13.791	0	0	0	0
0.47271	13.145	-0.61099	-13.793	0	0	0	0
0.46526	13.213	-0.58657	-13.792	0	0	0	0
0.45765	13.292	-0.55011	-13.788	0	0	0	0
0.44706	13.358	-0.49805	-13.78	0	0	0	0
0.43036	13.389	-0.42591	-13.766	0	0	0	0
0.4059	13.372	-0.32983	-13.748	0	0	0	0
0.37389	13.315	-0.20914	-13.728	0	0	0	0
0.33563	13.234	-0.067647	-13.711	0	0	0	0
0.29309	13.154	0.087725	-13.701	0	0	0	0
0.24882	13.095	0.24968	-13.697	0	0	0	0
0.20498	13.072	0.41215	-13.698	0	0	0	0
0.16266	13.088	0.57006	-13.699	0	0	0	0
0.12221	13.135	0.71914	-13.696	0	0	0	0
0.083696	13.196	0.85609	-13.686	0	0	0	0
0.047116	13.256	0.97864	-13.665	0	0	0	0
0.013117	13.309	1.086	-13.635	0	0	0	0
-0.016825	13.349	1.179	-13.601	0	0	0	0
-0.041329	13.377	1.2592	-13.567	1.2566	-13.511	0	0
-0.059797	13.394	1.3286	-13.538	0	0	0	0
-0.072495	13.403	1.3896	-13.519	0	0	0	0
-0.080514	13.406	1.4445	-13.509	0	0	0	0
-0.085445	13.405	1.4955	-13.506	0	0	0	0
-0.088826	13.404	1.5439	-13.507	0	0	0	0
-0.091694	13.405	1.5901	-13.506	0	0	0	0
-0.09442	13.411	1.6334	-13.503	0	0	0	0
-0.097045	13.423	1.673	-13.493	0	0	0	0
-0.099908	13.445	1.7102	-13.476	0	0	0	0
-0.10401	13.477	1.7469	-13.45	0	0	0	0
-0.11073	13.519	1.7846	-13.412	0	0	0	0
-0.1209	13.566	1.8235	-13.364	0	0	1.8195	-13.391
-0.13381	13.605	1.8635	-13.308	0	0	0	0
-0.14751	13.619	1.9039	-13.248	0	0	0	0
-0.16029	13.601	1.9433	-13.191	0	0	0	0
-0.17132	13.555	1.9792	-13.146	0	0	0	0
-0.18029	13.499	2.0092	-13.117	0	0	0	0
-0.18713	13.455	2.0331	-13.103	0	0	0	0
-0.1923	13.433	2.0521	-13.103	0	0	0	0
-0.19684	13.432	2.0686	-13.112	0	0	0	0
-0.20198	13.443	2.0843	-13.126	0	0	0	0
-0.20879	13.458	2.0995	-13.138	0	0	0	0
-0.21766	13.474	2.1121	-13.142	0	0	0	0
-0.22779	13.488	2.118	-13.136	0	0	0	0
-0.23651	13.496	2.112	-13.12	0	0	0	0
-0.23873	13.497	2.0895	-13.096	0	0	0	0
-0.22733	13.487	2.0476	-13.066	0	0	0	0
-0.19523	13.462	1.9858	-13.034	0	0	0	0
-0.13849	13.424	1.9062	-13.002	0	0	0	0
-0.057923	13.378	1.8122	-12.972	0	0	0	0
0.041736	13.331	1.7072	-12.946	0	0	0	0
0.15408	13.293	1.595	-12.924	0	0	0	0
0.27271	13.274	1.48	-12.907	0	0	0	0
0.39185	13.279	1.3664	-12.895	0	0	0	0
0.50757	13.312	1.2569	-12.889	0	0	0	0
0.61929	13.377	1.1519	-12.889	0	0	0	0
0.72932	13.479	1.0495	-12.892	0	0	0	0
0.83989	13.612	0.94695	-12.897	0	0	0	0
0.95048	13.756	0.84252	-12.901	0	0	0	0
1.058	13.881	0.7368	-12.906	0	0	0	0
1.159	13.961	0.63291	-12.912	0	0	0	0
1.2518	13.98	0.5348	-12.919	0	0	0	0
1.3374	13.93	0.44486	-12.929	0	0	0	0
1.4186	13.822	0.36249	-12.941	0	0	0	0
1.5003	13.684	0.28494	-12.955	0	0	0	0
1.5893	13.552	0.20948	-12.972	0	0	0	0
1.6924	13.457	0.13425	-12.991	0	0	0	0
1.8133	13.417	0.057721	-13.012	0	0	0	0
1.9503	13.434	-0.021381	-13.031	0	0	0	0
2.096	13.506	-0.1035	-13.049	0	0	0	0
2.2398	13.621	-0.18763	-13.065	0	0	0	0
2.3716	13.76	-0.27096	-13.08	0	0	0	0
2.484	13.904	-0.34924	-13.095	2.5358	14.077	0	0
2.5739	14.036	-0.4179	-13.111	0	0	0	0
2.6416	14.149	-0.47329	-13.125	0	0	0	0
2.6893	14.238	-0.51387	-13.135	0	0	0	0
2.7207	14.301	-0.54109	-13.142	0	0	0	0
2.741	14.339	-0.55912	-13.144	0	0	0	0
2.757	14.355	-0.57355	-13.142	0	0	0	0
2.7751	14.354	-0.58986	-13.136	0	0	0	0
2.8006	14.344	-0.61211	-13.125	0	0	2.7343	14.313
2.8359	14.329	-0.64171	-13.112	0	0	0	0
2.8797	14.315	-0.67707	-13.097	0	0	0	0
2.9287	14.304	-0.71532	-13.085	0	0	0	0
2.9791	14.296	-0.75444	-13.076	0	0	0	0
3.0281	14.281	-0.79389	-13.072	0	0	0	0
3.0749	14.252	-0.83341	-13.075	0	0	0	0
3.1194	14.21	-0.87177	-13.083	0	0	0	0
3.1616	14.169	-0.90712	-13.097	0	0	0	0
3.2006	14.15	-0.93861	-13.114	0	0	0	0
3.2344	14.16	-0.96731	-13.133	0	0	0	0
3.261	14.193	-0.9956	-13.152	0	0	0	0
3.279	14.237	-1.0262	-13.169	0	0	0	0
3.2886	14.285	-1.0617	-13.182	0	0	0	0
3.2917	14.338	-1.1046	-13.187	0	0	0	0
3.2906	14.409	-1.157	-13.183	0	0	0	0
3.2864	14.506	-1.2202	-13.166	0	0	0	0
3.2789	14.627	-1.2942	-13.135	0	0	0	0
3.268	14.764	-1.3767	-13.086	0	0	0	0
3.255	14.908	-1.4643	-13.018	0	0	0	0
3.2408	15.044	-1.5526	-12.933	0	0	0	0
3.2239	15.152	-1.6382	-12.834	0	0	0	0
3.1997	15.211	-1.7203	-12.725	0	0	0	0
3.1635	15.216	-1.7998	-12.614	0	0	0	0
3.1125	15.175	-1.8774	-12.503	0	0	0	0
3.0465	15.106	-1.9529	-12.396	0	0	0	0
2.9681	15.025	-2.0248	-12.291	0	0	0	0
2.8818	14.939	-2.0903	-12.188	0	0	0	0
2.7922	14.85	-2.1458	-12.085	0	0	0	0
2.7031	14.76	-2.1888	-11.981	0	0	0	0
2.6162	14.666	-2.2189	-11.876	0	0	0	0
2.5329	14.57	-2.2385	-11.77	0	0	0	0
2.456	14.48	-2.2511	-11.66	0	0	0	0
2.3883	14.41	-2.2606	-11.546	0	0	0	0
2.3307	14.367	-2.27	-11.422	0	0	0	0
2.2812	14.35	-2.2806	-11.282	0	0	0	0
2.236	14.35	-2.2933	-11.121	0	0	0	0
2.1909	14.352	-2.3085	-10.934	0	0	0	0
2.1423	14.349	-2.3262	-10.724	0	0	0	0
2.087	14.344	-2.3456	-10.5	0	0	0	0
2.0213	14.342	-2.3647	-10.277	0	0	0	0
1.9429	14.337	-2.3806	-10.067	-2.4152	-9.945	0	0
1.8519	14.317	-2.3905	-9.8838	0	0	0	0
1.7514	14.27	-2.3921	-9.7368	0	0	0	0
1.6466	14.197	-2.3837	-9.6257	0	0	0	0
1.5433	14.109	-2.3651	-9.5426	0	0	0	0
1.4475	14.023	-2.3394	-9.4774	0	0	0	0
1.3636	13.96	-2.3121	-9.4224	0	0	0	0
1.2943	13.935	-2.2898	-9.3728	0	0	0	0
1.2389	13.954	-2.2779	-9.3257	0	0	0	0
1.1945	14.011	-2.278	-9.2789	0	0	-2.276	-9.196
1.1572	14.095	-2.288	-9.2305	0	0	0	0
1.1226	14.192	-2.3032	-9.1783	0	0	0	0
1.0865	14.286	-2.3184	-9.1199	0	0	0	0
1.046	14.365	-2.3284	-9.0532	0	0	0	0
1.0008	14.422	-2.3294	-8.9753	0	0	0	0
0.95273	14.453	-2.3196	-8.8839	0	0	0	0
0.904	14.456	-2.2995	-8.7796	0	0	0	0
0.85712	14.433	-2.2712	-8.6656	0	0	0	0
0.81548	14.388	-2.2373	-8.5453	0	0	0	0
0.7824	14.327	-2.2009	-8.4207	0	0	0	0
0.75957	14.25	-2.1656	-8.292	0	0	0	0
0.74725	14.153	-2.1356	-8.1599	0	0	0	0
0.74554	14.033	-2.1134	-8.026	0	0	0	0
0.75535	13.896	-2.0989	-7.8927	0	0	0	0
0.77811	13.758	-2.0894	-7.7612	0	0	0	0
0.81406	13.648	-2.0821	-7.6305	0	0	0	0
0.86105	13.585	-2.0749	-7.4971	0	0	0	0
0.91578	13.571	-2.0667	-7.3574	0	0	0	0
0.97557	13.587	-2.0564	-7.2096	0	0	0	0
1.0384	13.604	-2.042	-7.0563	0	0	0	0
1.102	13.595	-2.0202	-6.9041	0	0	0	0
1.1639	13.552	-1.9869	-6.7597	0	0	0	0
1.2215	13.488	-1.9384	-6.625	0	0	0	0
1.2735	13.427	-1.8735	-6.4981	0	0	0	0
1.3204	13.394	-1.7927	-6.3767	0	0	0	0
1.3636	13.402	-1.6982	-6.2613	1.362	13.112	0	0
1.4049	13.445	-1.5945	-6.1589	0	0	0	0
1.4466	13.501	-1.4885	-6.0792	0	0	0	0
1.4923	13.544	-1.3857	-6.0265	0	0	0	0
1.5459	13.561	-1.2871	-5.9962	0	0	0	0
1.6103	13.555	-1.1907	-5.9781	0	0	0	0
1.6869	13.531	-1.0935	-5.9602	0	0	0	0
1.777	13.5	-0.99444	-5.9323	0	0	0	0
1.8821	13.474	-0.89517	-5.8899	0	0	0	0
2.0022	13.472	-0.79988	-5.8366	0	0	0	0
2.1345	13.513	-0.71401	-5.7816	0	0	0	0
2.2735	13.602	-0.64072	-5.7342	0	0	0	0
2.4126	13.722	-0.57844	-5.6994	0	0	0	0
2.5446	13.837	-0.52188	-5.6764	0	0	0	0
2.6645	13.919	-0.46564	-5.6593	0	0	0	0
2.7729	13.964	-0.40676	-5.6391	0	0	0	0
2.8739	13.986	-0.34394	-5.6066	0	0	2.8446	13.874
2.9701	13.996	-0.2753	-5.557	0	0	0	0
3.0604	13.999	-0.19757	-5.4929	0	0	0	0
3.1416	13.994	-0.10697	-5.4258	0	0	0	0
3.2115	13.981	-0.001063	-5.371	0	0	0	0
3.2702	13.964	0.11885	-5.3395	0	0	0	0
3.3192	13.946	0.2465	-5.3331	0	0	0	0
3.3602	13.934	0.37254	-5.3454	0	0	0	0
3.395	13.934	0.48885	-5.3667	0	0	0	0
3.4254	13.95	0.59237	-5.3871	0	0	0	0
3.4529	13.981	0.68557	-5.3982	0	0	0	0
3.4786	14.022	0.77377	-5.3936	0	0	0	0
3.5029	14.067	0.86099	-5.3692	0	0	0	0
3.5264	14.114	0.94709	-5.325	0	0	0	0
3.5499	14.169	1.028	-5.2678	0	0	0	0
3.5742	14.242	1.0985	-5.2098	0	0	0	0
3.5995	14.34	1.1541	-5.1606	0	0	0	0
3.6251	14.466	1.1925	-5.1217	0	0	0	0
3.6485	14.614	1.2129	-5.0874	0	0	0	0
3.6672	14.767	1.2171	-5.0495	0	0	0	0
3.6787	14.9	1.2077	-5.0027	0	0	0	0
3.6808	14.984	1.1871	-4.951	0	0	0	0
3.6726	14.996	1.1567	-4.9072	0	0	0	0
3.6535	14.934	1.1184	-4.8839	0	0	0	0
3.6235	14.812	1.0754	-4.8864	0	0	0	0
3.5833	14.664	1.0329	-4.9119	0	0	0	0
3.5333	14.524	0.99599	-4.9494	0	0	0	0
3.4735	14.419	0.9678	-4.9855	0	0	0	0
3.4027	14.359	0.94927	-5.012	0	0	0	0
3.3206	14.336	0.93926	-5.0272	0	0	0	0
3.2286	14.333	0.93546	-5.0332	0	0	0	0
3.1292	14.329	0.93527	-5.034	0	0	0	0
3.0253	14.308	0.93612	-5.0344	0	0	0	0
2.9198	14.261	0.93561	-5.0402	0	0	0	0
2.8151	14.19	0.93157	-5.0577	0	0	0	0
2.7131	14.103	0.92213	-5.0931	0	0	0	0
2.6166	14.017	0.90616	-5.1508	0	0	0	0
2.5289	13.948	0.88404	-5.2304	0	0	0	0
2.4521	13.907	0.85837	-5.324	0	0	0	0
2.3849	13.894	0.83339	-5.4162	0.78853	-5.6024	0	0
2.3237	13.903	0.81285	-5.4921	0	0	0	0
2.2636	13.923	0.79842	-5.5435	0	0	0	0
2.2006	13.943	0.78982	-5.571	0	0	0	0
2.1307	13.951	0.78572	-5.5808	0	0	0	0
2.0486	13.944	0.7845	-5.5826	0	0	0	0
1.9471	13.924	0.78458	-5.588	0	0	0	0
1.8208	13.905	0.78464	-5.6107	0	0	0	0
1.6702	13.905	0.78361	-5.6646	0	0	0	0
1.5024	13.942	0.78073	-5.7623	0	0	0	0
1.3275	14.025	0.7757	-5.9098	0	0	0.78843	-5.5878
1.1555	14.14	0.76865	-6.1014	0	0	0	0
0.99386	14.262	0.75979	-6.3203	0	0	0	0
0.84684	14.358	0.74879	-6.544	0	0	0	0
0.71522	14.405	0.73489	-6.7506	0	0	0	0
0.59679	14.399	0.71767	-6.9256	0	0	0	0
0.48655	14.35	0.69738	-7.0665	0	0	0	0
0.37779	14.282	0.67468	-7.1829	0	0	0	0
0.2654	14.214	0.65034	-7.2902	0	0	0	0
0.14911	14.15	0.62539	-7.4024	0	0	0	0
0.033124	14.086	0.60072	-7.5272	0	0	0	0
-0.078508	14.008	0.576	-7.6663	0	0	0	0
-0.18577	13.903	0.54967	-7.8174	0	0	0	0
-0.29205	13.766	0.5203	-7.9736	0	0	0	0
-0.40052	13.603	0.48783	-8.1237	0	0	0	0
