## Supplementary material for "How to control unpredictable others in court-net sports": Collegiate match data: u1_1_3.txt

-0.5219	13.676	1.7985	-10.589	0	0	-0.51593	13.662
-0.52263	13.447	1.7996	-10.59	0	0	0	0
-0.52595	13.263	1.7994	-10.587	0	0	0	0
-0.53087	13.133	1.7988	-10.578	0	0	0	0
-0.53612	13.053	1.7987	-10.564	0	0	0	0
-0.5406	13.013	1.8001	-10.542	0	0	0	0
-0.54359	12.998	1.8029	-10.514	0	0	0	0
-0.54457	12.996	1.8065	-10.481	0	0	0	0
-0.54296	12.994	1.8097	-10.445	0	0	0	0
-0.53812	12.985	1.8112	-10.406	0	0	0	0
-0.52951	12.962	1.8101	-10.365	0	0	0	0
-0.517	12.926	1.8055	-10.323	0	0	0	0
-0.50168	12.882	1.7976	-10.284	0	0	0	0
-0.48626	12.842	1.7877	-10.25	0	0	0	0
-0.47436	12.82	1.7777	-10.223	0	0	0	0
-0.46844	12.826	1.769	-10.201	0	0	0	0
-0.4683	12.854	1.7624	-10.18	0	0	0	0
-0.47179	12.895	1.7578	-10.157	0	0	0	0
-0.47643	12.939	1.7547	-10.131	0	0	0	0
-0.48041	12.984	1.7527	-10.104	0	0	0	0
-0.48256	13.03	1.7511	-10.08	0	0	0	0
-0.48213	13.081	1.7496	-10.061	0	0	0	0
-0.47873	13.137	1.7473	-10.049	1.7486	-10.036	0	0
-0.47272	13.192	1.7434	-10.043	0	0	0	0
-0.46516	13.238	1.7373	-10.041	0	0	0	0
-0.45719	13.27	1.7288	-10.044	0	0	0	0
-0.44956	13.288	1.7189	-10.05	0	0	0	0
-0.44284	13.294	1.7093	-10.059	0	0	0	0
-0.43738	13.293	1.7013	-10.067	0	0	0	0
-0.43302	13.29	1.6953	-10.073	0	0	0	0
-0.42895	13.291	1.6908	-10.072	0	0	0	0
-0.42387	13.301	1.6874	-10.061	0	0	0	0
-0.41647	13.325	1.6852	-10.041	0	0	0	0
-0.40577	13.366	1.6842	-10.015	0	0	0	0
-0.39184	13.426	1.6841	-9.9858	0	0	0	0
-0.37614	13.498	1.6841	-9.959	0	0	0	0
-0.36086	13.565	1.6829	-9.939	0	0	0	0
-0.34754	13.612	1.68	-9.927	0	0	0	0
-0.33644	13.629	1.6753	-9.9202	0	0	0	0
-0.3272	13.624	1.6691	-9.913	0	0	0	0
-0.31954	13.606	1.6617	-9.9003	0	0	0	0
-0.31345	13.584	1.6528	-9.8795	0	0	0	0
-0.30895	13.564	1.6418	-9.852	0	0	0	0
-0.30593	13.547	1.6271	-9.823	0	0	0	0
-0.30441	13.535	1.6061	-9.7987	0	0	0	0
-0.30477	13.531	1.5774	-9.7819	0	0	0	0
-0.30785	13.537	1.5421	-9.7703	0	0	0	0
-0.3149	13.559	1.5032	-9.7609	0	0	0	0
-0.32727	13.601	1.4632	-9.7524	0	0	1.4552	-9.627
-0.3458	13.667	1.4233	-9.7445	0	0	0	0
-0.37013	13.759	1.3846	-9.734	0	0	0	0
-0.39853	13.865	1.3493	-9.7154	0	0	0	0
-0.42852	13.967	1.3203	-9.6854	0	0	0	0
-0.45737	14.041	1.2997	-9.6455	0	0	0	0
-0.48173	14.076	1.2874	-9.6014	0	0	0	0
-0.4976	14.071	1.2817	-9.5608	0	0	0	0
-0.50188	14.033	1.2804	-9.5324	0	0	0	0
-0.49385	13.968	1.2812	-9.5244	0	0	0	0
-0.47447	13.881	1.2828	-9.5421	0	0	0	0
-0.44498	13.784	1.2853	-9.5844	0	0	0	0
-0.40639	13.688	1.2899	-9.6438	0	0	0	0
-0.35882	13.6	1.298	-9.7097	0	0	0	0
-0.30128	13.522	1.3093	-9.7738	0	0	0	0
-0.23277	13.457	1.3214	-9.8337	0	0	0	0
-0.15335	13.405	1.3303	-9.8924	0	0	0	0
-0.064086	13.374	1.3324	-9.9554	0	0	0	0
0.033595	13.371	1.3258	-10.027	0	0	0	0
0.13823	13.407	1.311	-10.106	0	0	0	0
0.24809	13.485	1.2915	-10.187	0	0	0	0
0.36012	13.598	1.2712	-10.264	0	0	0	0
0.46957	13.729	1.2526	-10.334	0	0	0	0
0.57171	13.856	1.2365	-10.401	0	0	0	0
0.66369	13.965	1.2223	-10.466	0	0	0	0
0.74461	14.053	1.2089	-10.535	0	0	0	0
0.81515	14.114	1.1951	-10.613	0	0	0	0
0.87777	14.144	1.1793	-10.704	0	0	0	0
0.93699	14.143	1.1607	-10.807	0	0	0	0
0.99887	14.122	1.1383	-10.917	0	0	0	0
1.0698	14.097	1.1113	-11.026	0	0	0	0
1.155	14.086	1.0787	-11.133	0	0	0	0
1.2574	14.1	1.0395	-11.239	0	0	0	0
1.3769	14.146	0.99321	-11.349	0	0	0	0
1.5117	14.222	0.94066	-11.464	0	0	0	0
1.6592	14.324	0.8835	-11.583	0	0	0	0
1.8163	14.441	0.82354	-11.699	0	0	0	0
1.9784	14.559	0.76244	-11.805	0	0	0	0
2.1392	14.662	0.70232	-11.899	0	0	0	0
2.2912	14.739	0.64576	-11.984	0	0	0	0
2.428	14.788	0.59504	-12.062	0	0	0	0
2.5452	14.82	0.55176	-12.133	2.5978	14.808	0	0
2.6407	14.849	0.51645	-12.199	0	0	0	0
2.7152	14.89	0.48795	-12.257	0	0	0	0
2.7722	14.953	0.46353	-12.31	0	0	0	0
2.8168	15.035	0.43954	-12.36	0	0	0	0
2.8541	15.116	0.41263	-12.409	0	0	0	0
2.8876	15.172	0.38099	-12.458	0	0	0	0
2.9205	15.181	0.34395	-12.505	0	0	0	0
2.956	15.142	0.30083	-12.548	0	0	0	0
2.9967	15.069	0.251	-12.587	0	0	0	0
3.0442	14.985	0.19476	-12.622	0	0	3.0287	14.882
3.0985	14.912	0.13376	-12.653	0	0	0	0
3.159	14.871	0.070954	-12.682	0	0	0	0
3.2255	14.873	0.009518	-12.714	0	0	0	0
3.2995	14.926	-0.048546	-12.749	0	0	0	0
3.382	15.025	-0.10243	-12.787	0	0	0	0
3.4716	15.152	-0.15145	-12.823	0	0	0	0
3.5635	15.285	-0.19459	-12.857	0	0	0	0
3.6516	15.409	-0.23091	-12.884	0	0	0	0
3.731	15.527	-0.25983	-12.903	0	0	0	0
3.7987	15.643	-0.28142	-12.912	0	0	0	0
3.8526	15.744	-0.29644	-12.913	0	0	0	0
3.8916	15.817	-0.30606	-12.907	0	0	0	0
3.9172	15.857	-0.3116	-12.899	0	0	0	0
3.9339	15.872	-0.31444	-12.891	0	0	0	0
3.9473	15.876	-0.31588	-12.885	0	0	0	0
3.9627	15.881	-0.31692	-12.882	0	0	0	0
3.9835	15.898	-0.31815	-12.883	0	0	0	0
4.0104	15.938	-0.31964	-12.889	0	0	0	0
4.0412	16.007	-0.32077	-12.902	0	0	0	0
4.0707	16.1	-0.32025	-12.922	0	0	0	0
4.0926	16.201	-0.31607	-12.948	0	0	0	0
4.1015	16.286	-0.30593	-12.978	0	0	0	0
4.0953	16.338	-0.28813	-13.009	0	0	0	0
4.0764	16.36	-0.26264	-13.041	0	0	0	0
4.0498	16.359	-0.23179	-13.075	0	0	0	0
4.0198	16.345	-0.1996	-13.114	0	0	0	0
3.9872	16.318	-0.17024	-13.16	0	0	0	0
3.9497	16.271	-0.14696	-13.214	0	0	0	0
3.9037	16.194	-0.1314	-13.275	0	0	0	0
3.8472	16.077	-0.12273	-13.341	0	0	0	0
3.7813	15.919	-0.11807	-13.407	0	0	0	0
3.71	15.735	-0.11411	-13.47	0	0	0	0
3.6372	15.547	-0.10814	-13.528	0	0	0	0
3.5649	15.368	-0.097951	-13.583	0	0	0	0
3.4921	15.197	-0.081303	-13.636	0	0	0	0
3.4167	15.031	-0.056093	-13.691	0	0	0	0
3.3382	14.872	-0.021467	-13.752	0	0	0	0
3.2581	14.732	0.020987	-13.819	0	0	0	0
3.1778	14.62	0.067227	-13.891	0	0	0	0
3.0968	14.536	0.11229	-13.966	0	0	0	0
3.0133	14.478	0.15213	-14.044	0	0	0	0
2.9258	14.446	0.18442	-14.121	0	0	0	0
2.8357	14.439	0.20845	-14.197	0	0	0	0
2.7472	14.46	0.22491	-14.267	0	0	0	0
2.6637	14.505	0.23536	-14.332	0	0	0	0
2.5863	14.564	0.241	-14.391	0	0	0	0
2.5145	14.623	0.24186	-14.446	0	0	0	0
2.4461	14.669	0.23694	-14.498	0	0	0	0
2.3783	14.7	0.22531	-14.547	0	0	0	0
2.3098	14.722	0.20725	-14.595	0.24953	-14.538	0	0
2.2415	14.744	0.18492	-14.64	0	0	0	0
2.1755	14.77	0.16163	-14.681	0	0	0	0
2.1129	14.8	0.14022	-14.719	0	0	0	0
2.0537	14.836	0.12219	-14.751	0	0	0	0
1.9984	14.874	0.10766	-14.777	0	0	0	0
1.9484	14.913	0.095811	-14.797	0	0	0	0
1.9055	14.95	0.085582	-14.812	0	0	0	0
1.8698	14.984	0.076165	-14.82	0	0	0	0
1.8385	15.012	0.067163	-14.822	0	0	0	0
1.8069	15.034	0.05844	-14.818	0	0	0	0
1.7702	15.048	0.049934	-14.806	0	0	0	0
1.7253	15.047	0.041694	-14.79	0	0	0	0
1.671	15.026	0.034108	-14.772	0	0	0.024615	-14.678
1.6084	14.978	0.027911	-14.756	0	0	0	0
1.541	14.904	0.023889	-14.743	0	0	0	0
1.4735	14.812	0.022733	-14.735	0	0	0	0
1.4106	14.718	0.025148	-14.731	0	0	0	0
1.3546	14.632	0.031894	-14.731	0	0	0	0
1.3045	14.553	0.043583	-14.736	0	0	0	0
1.2568	14.48	0.060233	-14.746	0	0	0	0
1.2087	14.411	0.080597	-14.759	0	0	0	0
1.1584	14.345	0.10177	-14.773	0	0	0	0
1.1055	14.284	0.11989	-14.782	0	0	0	0
1.0505	14.228	0.1317	-14.783	0	0	0	0
0.99508	14.182	0.13513	-14.774	0	0	0	0
0.94262	14.153	0.12898	-14.754	0	0	0	0
0.89635	14.141	0.11274	-14.724	0	0	0	0
0.85716	14.136	0.08706	-14.688	0	0	0	0
0.82208	14.125	0.054676	-14.645	0	0	0	0
0.78483	14.098	0.02082	-14.596	0	0	0	0
0.73755	14.051	-0.008281	-14.543	0	0	0	0
0.67317	13.993	-0.028279	-14.485	0	0	0	0
0.58758	13.935	-0.038215	-14.425	0	0	0	0
0.48096	13.893	-0.039628	-14.365	0	0	0	0
0.35753	13.877	-0.03474	-14.308	0	0	0	0
0.22337	13.889	-0.025381	-14.255	0	0	0	0
0.083637	13.927	-0.012862	-14.208	0	0	0	0
-0.057611	13.981	0.002016	-14.169	0	0	0	0
-0.19692	14.037	0.019178	-14.14	0	0	0	0
-0.33389	14.081	0.039187	-14.122	0	0	0	0
-0.47284	14.114	0.062389	-14.116	0	0	0	0
-0.61952	14.14	0.087683	-14.12	0	0	0	0
-0.7773	14.164	0.11219	-14.13	0	0	0	0
-0.94574	14.187	0.13261	-14.143	0	0	0	0
-1.1202	14.209	0.14693	-14.157	0	0	0	0
-1.2935	14.229	0.15488	-14.17	0	0	0	0
-1.46	14.248	0.15719	-14.182	-1.5359	14.33	0	0
-1.6192	14.266	0.15489	-14.19	0	0	0	0
-1.7733	14.29	0.14878	-14.192	0	0	0	0
-1.9233	14.327	0.13911	-14.187	0	0	0	0
-2.0669	14.377	0.12544	-14.173	0	0	0	0
-2.1992	14.43	0.10683	-14.152	0	0	0	0
-2.3166	14.47	0.082101	-14.126	0	0	0	0
-2.4202	14.491	0.050191	-14.101	0	0	0	0
-2.5134	14.494	0.010998	-14.082	0	0	0	0
-2.5993	14.487	-0.033597	-14.071	0	0	-2.5819	14.316
-2.6797	14.484	-0.079798	-14.068	0	0	0	0
-2.7559	14.491	-0.12346	-14.073	0	0	0	0
-2.8285	14.512	-0.1618	-14.082	0	0	0	0
-2.8968	14.543	-0.19396	-14.093	0	0	0	0
-2.9593	14.581	-0.22005	-14.102	0	0	0	0
-3.017	14.621	-0.24037	-14.104	0	0	0	0
-3.0724	14.659	-0.25557	-14.098	0	0	0	0
-3.1282	14.693	-0.26673	-14.086	0	0	0	0
-3.1852	14.715	-0.2749	-14.071	0	0	0	0
-3.2425	14.72	-0.28064	-14.056	0	0	0	0
-3.2978	14.7	-0.28353	-14.044	0	0	0	0
-3.3479	14.654	-0.28192	-14.031	0	0	0	0
-3.3909	14.586	-0.27335	-14.019	0	0	0	0
-3.4271	14.517	-0.25536	-14.005	0	0	0	0
-3.4583	14.468	-0.22654	-13.988	0	0	0	0
-3.4861	14.455	-0.187	-13.966	0	0	0	0
-3.5098	14.474	-0.13846	-13.936	0	0	0	0
-3.5266	14.508	-0.083981	-13.896	0	0	0	0
-3.5347	14.544	-0.027623	-13.847	0	0	0	0
-3.535	14.573	0.026551	-13.789	0	0	0	0
-3.5302	14.591	0.075932	-13.727	0	0	0	0
-3.5233	14.599	0.11981	-13.659	0	0	0	0
-3.5159	14.598	0.15872	-13.588	0	0	0	0
-3.5085	14.586	0.19411	-13.512	0	0	0	0
-3.5005	14.562	0.2285	-13.428	0	0	0	0
-3.4909	14.525	0.26525	-13.331	0	0	0	0
-3.4789	14.476	0.30732	-13.217	0	0	0	0
-3.465	14.419	0.35583	-13.082	0	0	0	0
-3.4508	14.367	0.40975	-12.931	0	0	0	0
-3.439	14.336	0.46737	-12.768	0	0	0	0
-3.431	14.335	0.52754	-12.598	0	0	0	0
-3.4262	14.362	0.58967	-12.428	0	0	0	0
-3.4225	14.405	0.65323	-12.262	0	0	0	0
-3.4168	14.446	0.71771	-12.104	0	0	0	0
-3.4068	14.468	0.78203	-11.953	0	0	0	0
-3.3909	14.46	0.84399	-11.804	0.89018	-11.8	0	0
-3.368	14.418	0.90146	-11.653	0	0	0	0
-3.3368	14.341	0.95399	-11.496	0	0	0	0
-3.2972	14.237	1.0027	-11.33	0	0	0	0
-3.2517	14.124	1.0491	-11.155	0	0	0	0
-3.2043	14.021	1.094	-10.969	0	0	0	0
-3.1583	13.936	1.1367	-10.771	0	0	0	0
-3.1142	13.862	1.1759	-10.563	0	0	0	0
-3.0709	13.792	1.2091	-10.345	0	0	0	0
-3.0267	13.724	1.2333	-10.129	0	0	0	0
-2.981	13.671	1.2456	-9.927	0	0	0	0
-2.9343	13.658	1.2447	-9.7524	0	0	0	0
-2.8884	13.704	1.2318	-9.6101	0	0	1.2393	-9.6041
-2.8439	13.816	1.2109	-9.4986	0	0	0	0
-2.7991	13.969	1.1868	-9.4151	0	0	0	0
-2.7518	14.122	1.1646	-9.3578	0	0	0	0
-2.7006	14.24	1.1473	-9.3236	0	0	0	0
