## Supplementary material for "How to control unpredictable others in court-net sports": Collegiate match data: u1_1_4.txt

0.44725	14.444	-3.5445	-13.101	0	0	0.4944	14.401
0.45206	14.112	-3.5507	-13.116	0	0	0	0
0.44682	13.808	-3.5578	-13.139	0	0	0	0
0.43721	13.543	-3.5643	-13.167	0	0	0	0
0.42873	13.33	-3.5687	-13.199	0	0	0	0
0.42461	13.181	-3.5703	-13.231	0	0	0	0
0.42611	13.097	-3.57	-13.256	0	0	0	0
0.4337	13.071	-3.5692	-13.272	0	0	0	0
0.44791	13.091	-3.5694	-13.279	0	0	0	0
0.46923	13.143	-3.5718	-13.275	0	0	0	0
0.49743	13.21	-3.5773	-13.262	0	0	0	0
0.53114	13.268	-3.5865	-13.241	0	0	0	0
0.56832	13.292	-3.5994	-13.215	-3.611	-13.149	0	0
0.60671	13.26	-3.6153	-13.189	0	0	0	0
0.64403	13.173	-3.6333	-13.163	0	0	0	0
0.67809	13.041	-3.6528	-13.141	0	0	0	0
0.70703	12.877	-3.6735	-13.119	0	0	0	0
0.72955	12.696	-3.6973	-13.096	0	0	0	0
0.74535	12.518	-3.7277	-13.07	0	0	0	0
0.75539	12.37	-3.7689	-13.038	0	0	0	0
0.76147	12.269	-3.8235	-13.002	0	0	0	0
0.76565	12.221	-3.8911	-12.965	0	0	0	0
0.76968	12.224	-3.9687	-12.931	0	0	0	0
0.77463	12.273	-4.0506	-12.902	0	0	0	0
0.78069	12.361	-4.1315	-12.879	0	0	0	0
0.7873	12.473	-4.2084	-12.86	0	0	0	0
0.79384	12.59	-4.281	-12.844	0	0	0	0
0.80012	12.695	-4.3498	-12.829	0	0	0	0
0.80661	12.781	-4.4156	-12.814	0	0	0	0
0.81412	12.851	-4.4792	-12.796	0	0	0	0
0.82335	12.912	-4.5409	-12.771	0	0	0	0
0.83425	12.967	-4.6007	-12.741	0	0	0	0
0.84566	13.017	-4.6576	-12.709	0	0	0	0
0.85578	13.059	-4.7106	-12.679	0	0	0	0
0.86336	13.09	-4.7586	-12.653	0	0	0	0
0.86828	13.11	-4.8008	-12.632	0	0	0	0
0.87126	13.124	-4.8379	-12.613	0	0	0	0
0.87349	13.136	-4.8716	-12.594	0	0	0	0
0.87631	13.15	-4.9038	-12.571	0	0	0	0
0.88101	13.17	-4.9367	-12.541	0	0	-4.8941	-12.56
0.88854	13.195	-4.9719	-12.504	0	0	0	0
0.8991	13.222	-5.0094	-12.462	0	0	0	0
0.91176	13.242	-5.0471	-12.422	0	0	0	0
0.92457	13.247	-5.0817	-12.389	0	0	0	0
0.93534	13.233	-5.1103	-12.368	0	0	0	0
0.94231	13.206	-5.1316	-12.359	0	0	0	0
0.94448	13.17	-5.146	-12.362	0	0	0	0
0.94198	13.134	-5.1546	-12.374	0	0	0	0
0.93611	13.104	-5.1595	-12.388	0	0	0	0
0.92891	13.083	-5.1623	-12.403	0	0	0	0
0.92264	13.069	-5.164	-12.416	0	0	0	0
0.91969	13.063	-5.1653	-12.428	0	0	0	0
0.92285	13.064	-5.1663	-12.438	0	0	0	0
0.93546	13.074	-5.1668	-12.448	0	0	0	0
0.96098	13.094	-5.1665	-12.457	0	0	0	0
1.0019	13.127	-5.1654	-12.464	0	0	0	0
1.0583	13.174	-5.1627	-12.467	0	0	0	0
1.1274	13.228	-5.1564	-12.466	0	0	0	0
1.2044	13.274	-5.1418	-12.466	0	0	0	0
1.284	13.29	-5.1133	-12.472	0	0	0	0
1.3619	13.267	-5.0662	-12.489	0	0	0	0
1.436	13.205	-4.9985	-12.518	0	0	0	0
1.5057	13.116	-4.9118	-12.558	0	0	0	0
1.5714	13.011	-4.8108	-12.602	0	0	0	0
1.6335	12.899	-4.7024	-12.643	0	0	0	0
1.6909	12.787	-4.592	-12.679	0	0	0	0
1.7419	12.687	-4.4823	-12.712	0	0	0	0
1.7851	12.612	-4.3737	-12.746	0	0	0	0
1.8216	12.571	-4.2666	-12.787	0	0	0	0
1.8544	12.563	-4.1622	-12.834	0	0	0	0
1.8861	12.581	-4.0629	-12.884	0	0	0	0
1.9173	12.614	-3.9706	-12.933	0	0	0	0
1.946	12.649	-3.8843	-12.976	0	0	0	0
1.9697	12.676	-3.8006	-13.012	0	0	0	0
1.9868	12.694	-3.714	-13.041	0	0	0	0
1.9973	12.704	-3.6204	-13.067	0	0	0	0
2.0018	12.708	-3.5169	-13.09	0	0	0	0
2.002	12.712	-3.4026	-13.115	0	0	0	0
1.9991	12.721	-3.2782	-13.145	0	0	0	0
1.9948	12.738	-3.1465	-13.185	0	0	0	0
1.9905	12.767	-3.012	-13.235	0	0	0	0
1.9876	12.81	-2.8811	-13.296	1.9664	12.691	0	0
1.9867	12.865	-2.7603	-13.364	0	0	0	0
1.9875	12.923	-2.6549	-13.434	0	0	0	0
1.989	12.976	-2.5687	-13.496	0	0	0	0
1.9904	13.015	-2.5029	-13.544	0	0	0	0
1.9912	13.038	-2.4553	-13.574	0	0	0	0
1.9914	13.049	-2.4202	-13.585	0	0	0	0
1.9911	13.05	-2.3907	-13.577	0	0	0	0
1.9911	13.048	-2.3605	-13.555	0	0	1.9861	13.016
1.9921	13.048	-2.3265	-13.519	0	0	0	0
1.9955	13.058	-2.2881	-13.474	0	0	0	0
2.0025	13.084	-2.2456	-13.427	0	0	0	0
2.0145	13.133	-2.1993	-13.384	0	0	0	0
2.0317	13.209	-2.1497	-13.351	0	0	0	0
2.0531	13.308	-2.0973	-13.331	0	0	0	0
2.0758	13.417	-2.0434	-13.326	0	0	0	0
2.096	13.517	-1.9898	-13.334	0	0	0	0
2.1116	13.595	-1.9397	-13.354	0	0	0	0
2.1221	13.647	-1.8965	-13.378	0	0	0	0
2.1285	13.677	-1.8627	-13.404	0	0	0	0
2.1318	13.692	-1.8399	-13.425	0	0	0	0
2.1331	13.698	-1.8283	-13.437	0	0	0	0
2.1329	13.703	-1.8278	-13.437	0	0	0	0
2.1311	13.71	-1.8381	-13.42	0	0	0	0
2.127	13.722	-1.8584	-13.386	0	0	0	0
2.1194	13.739	-1.8869	-13.339	0	0	0	0
2.1073	13.757	-1.9203	-13.286	0	0	0	0
2.0903	13.775	-1.9551	-13.236	0	0	0	0
2.0691	13.796	-1.989	-13.194	0	0	0	0
2.0444	13.827	-2.021	-13.158	0	0	0	0
2.0174	13.864	-2.0503	-13.125	0	0	0	0
1.9893	13.901	-2.0767	-13.093	0	0	0	0
1.9604	13.922	-2.1	-13.059	0	0	0	0
1.9291	13.912	-2.1206	-13.023	0	0	0	0
1.893	13.867	-2.1397	-12.981	0	0	0	0
1.8506	13.799	-2.1591	-12.931	0	0	0	0
1.8022	13.728	-2.1812	-12.873	-2.1842	-12.807	0	0
1.7486	13.668	-2.2084	-12.804	0	0	0	0
1.6911	13.622	-2.2424	-12.727	0	0	0	0
1.6316	13.584	-2.2834	-12.644	0	0	0	0
1.5723	13.548	-2.329	-12.56	0	0	0	0
1.5149	13.512	-2.3747	-12.48	0	0	0	0
1.46	13.483	-2.4162	-12.408	0	0	0	0
1.4071	13.472	-2.451	-12.345	0	0	0	0
1.3555	13.481	-2.4793	-12.292	0	0	0	0
1.3047	13.506	-2.5023	-12.249	0	0	0	0
1.2558	13.538	-2.5218	-12.213	0	0	0	0
1.211	13.569	-2.5402	-12.18	0	0	0	0
1.1721	13.593	-2.5599	-12.142	0	0	0	0
1.1379	13.608	-2.5833	-12.093	0	0	0	0
1.1043	13.614	-2.612	-12.033	0	0	-2.5817	-12.052
1.0663	13.615	-2.6459	-11.964	0	0	0	0
1.0202	13.617	-2.6836	-11.891	0	0	0	0
0.96489	13.626	-2.7232	-11.824	0	0	0	0
0.90169	13.641	-2.7625	-11.768	0	0	0	0
0.83326	13.65	-2.7994	-11.728	0	0	0	0
0.76373	13.638	-2.8328	-11.706	0	0	0	0
0.69806	13.599	-2.8624	-11.699	0	0	0	0
0.6405	13.541	-2.888	-11.704	0	0	0	0
0.59366	13.477	-2.9087	-11.716	0	0	0	0
0.55878	13.421	-2.924	-11.729	0	0	0	0
0.53567	13.382	-2.9341	-11.741	0	0	0	0
0.5227	13.364	-2.9401	-11.75	0	0	0	0
0.51771	13.364	-2.9428	-11.756	0	0	0	0
0.51896	13.381	-2.9424	-11.763	0	0	0	0
0.52554	13.409	-2.938	-11.775	0	0	0	0
0.53739	13.437	-2.9284	-11.795	0	0	0	0
0.55475	13.455	-2.9113	-11.828	0	0	0	0
0.57772	13.451	-2.8855	-11.875	0	0	0	0
0.60625	13.422	-2.8506	-11.933	0	0	0	0
0.6403	13.381	-2.8078	-11.996	0	0	0	0
0.67967	13.346	-2.759	-12.053	0	0	0	0
0.72428	13.331	-2.7052	-12.1	0	0	0	0
0.77492	13.33	-2.6468	-12.132	0	0	0	0
0.83344	13.332	-2.5833	-12.153	0	0	0	0
0.90287	13.327	-2.5148	-12.17	0	0	0	0
0.98733	13.318	-2.4427	-12.187	0	0	0	0
1.0912	13.315	-2.3697	-12.211	0	0	0	0
1.2169	13.332	-2.2979	-12.244	0	0	0	0
1.3625	13.376	-2.2293	-12.287	0	0	0	0
1.5209	13.435	-2.1655	-12.339	0	0	0	0
1.6821	13.474	-2.1073	-12.397	0	0	0	0
1.8388	13.463	-2.055	-12.459	0	0	0	0
1.9884	13.403	-2.0084	-12.521	0	0	0	0
2.1303	13.326	-1.9671	-12.582	0	0	0	0
2.2634	13.264	-1.9301	-12.642	1.3009	7.354	0	0
2.3868	13.227	-1.8957	-12.702	0	0	0	0
2.5002	13.205	-1.8629	-12.764	0	0	0	0
2.6033	13.181	-1.8323	-12.828	0	0	0	0
2.6974	13.141	-1.8066	-12.891	0	0	0	0
2.7853	13.086	-1.7888	-12.948	0	0	0	0
2.8699	13.025	-1.7802	-12.997	0	0	0	0
2.9533	12.97	-1.7792	-13.035	0	0	0	0
3.0372	12.926	-1.783	-13.062	0	0	0	0
3.1233	12.894	-1.7882	-13.077	0	0	0	0
3.2125	12.874	-1.7926	-13.084	0	0	0	0
3.304	12.872	-1.7954	-13.085	0	0	0	0
3.3964	12.9	-1.7969	-13.082	0	0	0	0
3.489	12.966	-1.7976	-13.076	0	0	0	0
3.5814	13.07	-1.7982	-13.068	0	0	0	0
3.6716	13.198	-1.7989	-13.06	0	0	0	0
3.7563	13.322	-1.7997	-13.051	0	0	2.203	7.7978
3.8323	13.419	-1.8006	-13.043	0	0	0	0
3.8975	13.476	-1.8012	-13.037	0	0	0	0
3.9512	13.492	-1.8017	-13.033	0	0	0	0
3.9925	13.473	-1.8017	-13.032	0	0	0	0
4.0209	13.427	-1.8014	-13.031	0	0	0	0
4.0363	13.362	-1.8006	-13.032	0	0	0	0
4.0404	13.288	-1.7992	-13.033	0	0	0	0
4.0367	13.217	-1.7974	-13.034	0	0	0	0
4.0292	13.163	-1.7954	-13.036	0	0	0	0
4.0214	13.14	-1.7937	-13.037	0	0	0	0
4.0156	13.152	-1.7934	-13.036	0	0	0	0
4.0124	13.194	-1.7961	-13.034	0	0	0	0
4.0108	13.253	-1.804	-13.028	0	0	0	0
4.0094	13.322	-1.8196	-13.016	0	0	0	0
4.0077	13.402	-1.8447	-12.998	0	0	0	0
4.0059	13.494	-1.8805	-12.971	0	0	0	0
4.0041	13.588	-1.9262	-12.931	0	0	0	0
4.0016	13.662	-1.9791	-12.877	0	0	0	0
3.9977	13.694	-2.0352	-12.809	0	0	0	0
3.9915	13.677	-2.0915	-12.727	0	0	0	0
3.9817	13.615	-2.147	-12.632	0	0	0	0
3.9671	13.525	-2.2019	-12.525	0	0	0	0
3.9462	13.433	-2.2551	-12.411	0	0	0	0
3.9165	13.361	-2.304	-12.3	0	0	0	0
3.874	13.321	-2.3453	-12.203	0	0	0	0
3.8152	13.309	-2.3771	-12.123	0	0	0	0
3.7388	13.308	-2.3995	-12.059	0	0	0	0
3.6473	13.304	-2.414	-12.003	0	0	0	0
3.5453	13.294	-2.423	-11.944	0	0	0	0
3.4383	13.286	-2.4288	-11.87	0	0	0	0
3.3316	13.29	-2.4336	-11.771	0	0	0	0
3.23	13.305	-2.4394	-11.64	0	0	0	0
3.1359	13.324	-2.4473	-11.477	0	0	0	0
3.0491	13.34	-2.4576	-11.289	0	0	0	0
2.968	13.349	-2.4695	-11.084	0	0	0	0
2.8919	13.347	-2.4805	-10.878	-0.44471	-1.9146	0	0
2.8212	13.341	-2.4871	-10.685	0	0	0	0
2.757	13.337	-2.4861	-10.514	0	0	0	0
2.6984	13.343	-2.4762	-10.364	0	0	0	0
2.6429	13.36	-2.4586	-10.227	0	0	0	0
2.5874	13.384	-2.4369	-10.09	0	0	0	0
2.5299	13.407	-2.4155	-9.9417	0	0	0	0
2.4696	13.419	-2.3977	-9.7747	0	0	0	0
2.4056	13.41	-2.3851	-9.5879	0	0	0	0
2.3354	13.372	-2.3774	-9.3845	0	0	0	0
2.2563	13.306	-2.3733	-9.1733	0	0	0	0
2.168	13.221	-2.3706	-8.9674	0	0	0	0
2.074	13.137	-2.3667	-8.7774	0	0	0	0
1.9796	13.067	-2.36	-8.6067	0	0	0	0
1.8875	13.012	-2.3498	-8.4547	0	0	0	0
1.7973	12.956	-2.3381	-8.3197	0	0	-0.4103	-1.4685
1.7083	12.885	-2.3279	-8.1999	0	0	0	0
1.6212	12.79	-2.3218	-8.0931	0	0	0	0
1.5377	12.674	-2.3205	-7.9993	0	0	0	0
1.4596	12.545	-2.3224	-7.9216	0	0	0	0
1.3886	12.41	-2.3245	-7.8624	0	0	0	0
1.3265	12.277	-2.3235	-7.8202	0	0	0	0
1.274	12.155	-2.3167	-7.7904	0	0	0	0
1.2301	12.054	-2.3029	-7.7683	0	0	0	0
1.192	11.978	-2.2821	-7.7488	0	0	0	0
1.1563	11.923	-2.2557	-7.7264	0	0	0	0
1.1214	11.884	-2.2261	-7.6948	0	0	0	0
1.0874	11.866	-2.1963	-7.6493	0	0	0	0
1.0554	11.877	-2.1675	-7.5893	0	0	0	0
1.0262	11.918	-2.138	-7.5185	0	0	0	0
0.99978	11.978	-2.1025	-7.4412	0	0	0	0
0.97513	12.039	-2.0547	-7.3608	0	0	0	0
0.95169	12.081	-1.9903	-7.2813	0	0	0	0
0.92942	12.092	-1.9081	-7.2084	0	0	0	0
0.9082	12.079	-1.8105	-7.1458	0	0	0	0
0.88723	12.061	-1.7028	-7.0935	0	0	0	0
0.86556	12.064	-1.5919	-7.0501	0	0	0	0
0.84335	12.099	-1.4846	-7.0149	0	0	0	0
