## Supplementary material for "How to control unpredictable others in court-net sports": Collegiate match data: u1_2_1.txt

-0.50434	12.38	1.5788	-9.859	0	0	-0.50445	12.409
-0.51306	12.5	1.5367	-9.8735	0	0	0	0
-0.52086	12.583	1.496	-9.887	0	0	0	0
-0.52698	12.62	1.4593	-9.8974	0	0	0	0
-0.53111	12.615	1.429	-9.9025	0	0	0	0
-0.53342	12.581	1.406	-9.9014	0	0	0	0
-0.53437	12.536	1.3886	-9.8945	0	0	0	0
-0.53447	12.493	1.3738	-9.8822	0	0	0	0
-0.53417	12.46	1.3592	-9.8652	0	0	0	0
-0.53377	12.437	1.3431	-9.8456	0	0	0	0
-0.53353	12.422	1.3255	-9.8268	0	0	0	0
-0.5336	12.413	1.3072	-9.8118	0	0	0	0
-0.53408	12.407	1.2886	-9.8009	0	0	0	0
-0.535	12.401	1.2683	-9.7914	0	0	0	0
-0.53626	12.395	1.2421	-9.7788	0	0	0	0
-0.53763	12.39	1.205	-9.7581	0	0	0	0
-0.53856	12.391	1.1527	-9.7246	0	0	0	0
-0.53818	12.405	1.0845	-9.6764	0	0	0	0
-0.53522	12.44	1.0038	-9.6152	0	0	0	0
-0.52809	12.507	0.91728	-9.5467	0	0	0	0
-0.51519	12.612	0.83144	-9.4788	0	0	0	0
-0.49552	12.756	0.75158	-9.4187	0	0	0	0
-0.46932	12.925	0.68117	-9.3698	0.12306	-1.6612	0	0
-0.43799	13.093	0.62209	-9.3309	0	0	0	0
-0.40325	13.232	0.57485	-9.2986	0	0	0	0
-0.36682	13.32	0.53898	-9.2705	0	0	0	0
-0.33082	13.355	0.51371	-9.2457	0	0	0	0
-0.29821	13.351	0.49848	-9.2217	0	0	0	0
-0.27216	13.328	0.49224	-9.1948	0	0	0	0
-0.25441	13.298	0.49258	-9.1625	0	0	0	0
-0.24488	13.27	0.4961	-9.1257	0	0	0	0
-0.24249	13.243	0.49978	-9.0884	0	0	0	0
-0.24591	13.217	0.50175	-9.0558	0	0	0	0
-0.25385	13.187	0.50087	-9.0307	0	0	0	0
-0.2648	13.156	0.49562	-9.0125	0	0	0	0
-0.27676	13.13	0.48349	-8.9982	0	0	0	0
-0.28757	13.127	0.4613	-8.9836	0	0	0	0
-0.29585	13.162	0.42621	-8.9649	0	0	0	0
-0.30132	13.235	0.37756	-8.9398	0	0	0	0
-0.30451	13.333	0.31843	-8.9091	0	0	0.19719	-1.3811
-0.30621	13.432	0.25521	-8.8785	0	0	0	0
-0.30723	13.515	0.19485	-8.8559	0	0	0	0
-0.3081	13.573	0.14262	-8.8462	0	0	0	0
-0.30905	13.609	0.10147	-8.8484	0	0	0	0
-0.30988	13.626	0.072039	-8.8572	0	0	0	0
-0.30991	13.631	0.053262	-8.8662	0	0	0	0
-0.30796	13.628	0.043407	-8.8706	0	0	0	0
-0.30235	13.618	0.041158	-8.8677	0	0	0	0
-0.29116	13.604	0.046209	-8.8577	0	0	0	0
-0.27258	13.585	0.059034	-8.8436	0	0	0	0
-0.24528	13.562	0.079954	-8.8316	0	0	0	0
-0.20881	13.535	0.10816	-8.8307	0	0	0	0
-0.16369	13.506	0.14121	-8.8492	0	0	0	0
-0.11128	13.479	0.17548	-8.8896	0	0	0	0
-0.053682	13.459	0.20786	-8.9473	0	0	0	0
0.006675	13.45	0.23733	-9.0124	0	0	0	0
0.067888	13.454	0.26481	-9.0733	0	0	0	0
0.12862	13.472	0.29174	-9.1215	0	0	0	0
0.18735	13.495	0.3187	-9.1554	0	0	0	0
0.24203	13.516	0.34472	-9.1798	0	0	0	0
0.29057	13.529	0.36756	-9.2024	0	0	0	0
0.33196	13.531	0.38489	-9.2296	0	0	0	0
0.36712	13.525	0.39552	-9.2681	0	0	0	0
0.39828	13.512	0.39966	-9.3243	0	0	0	0
0.42786	13.494	0.39838	-9.4034	0	0	0	0
0.45821	13.473	0.39319	-9.5056	0.033339	3.6473	0	0
0.49185	13.448	0.38573	-9.6253	0	0	0	0
0.5307	13.42	0.37753	-9.7527	0	0	0	0
0.57465	13.389	0.36961	-9.8795	0	0	0	0
0.62175	13.357	0.36226	-10.002	0	0	0	0
0.66962	13.325	0.35512	-10.121	0	0	0	0
0.71593	13.295	0.34742	-10.236	0	0	0	0
0.75841	13.267	0.33857	-10.346	0	0	0	0
0.79508	13.243	0.32857	-10.448	0	0	0	0
0.82432	13.224	0.3176	-10.539	0	0	0	0
0.84534	13.211	0.30529	-10.62	0	0	0	0
0.85862	13.204	0.29087	-10.692	0	0	0	0
0.86572	13.201	0.27402	-10.755	0	0	0	0
0.86839	13.202	0.255	-10.813	0	0	0	0
0.868	13.207	0.23383	-10.872	0	0	0	0
0.86522	13.215	0.20982	-10.94	0	0	0	0
0.86007	13.223	0.18238	-11.022	0	0	0	0
0.85212	13.232	0.15204	-11.12	0	0	0.85426	13.21
0.8409	13.237	0.12036	-11.231	0	0	0	0
0.82628	13.232	0.088934	-11.355	0	0	0	0
0.80824	13.212	0.058863	-11.488	0	0	0	0
0.78634	13.169	0.030602	-11.627	0	0	0	0
0.76001	13.102	0.004183	-11.766	0	0	0	0
0.73008	13.012	-0.02009	-11.896	0	0	0	0
0.69994	12.913	-0.041259	-12.007	0	0	0	0
0.67464	12.821	-0.058023	-12.094	0	0	0	0
0.65821	12.748	-0.069168	-12.159	0	0	0	0
0.65236	12.694	-0.073951	-12.206	0	0	0	0
0.65685	12.655	-0.072696	-12.237	0	0	0	0
0.67015	12.623	-0.06761	-12.257	0	0	0	0
0.6898	12.591	-0.06311	-12.27	0	0	0	0
0.71298	12.553	-0.065127	-12.279	0	0	0	0
0.73703	12.509	-0.080228	-12.284	0	0	0	0
0.75934	12.463	-0.11495	-12.285	0	0	0	0
0.77722	12.425	-0.17445	-12.283	0	0	0	0
0.78857	12.409	-0.26006	-12.281	0	0	0	0
0.79315	12.42	-0.3672	-12.285	0	0	0	0
0.79261	12.452	-0.48589	-12.301	0	0	0	0
0.7893	12.492	-0.6045	-12.333	0	0	0	0
0.78515	12.529	-0.7146	-12.384	0	0	0	0
0.78141	12.558	-0.81387	-12.452	0	0	0	0
0.77885	12.577	-0.90546	-12.532	0	0	0	0
0.77798	12.586	-0.99496	-12.621	0	0	0	0
0.77929	12.59	-1.0879	-12.713	0	0	0	0
0.78328	12.588	-1.1887	-12.807	0	0	0	0
0.79029	12.582	-1.2999	-12.902	0	0	0	0
0.8004	12.574	-1.4215	-12.994	0	0	0	0
0.81333	12.564	-1.5524	-13.083	0	0	0	0
0.8287	12.553	-1.6923	-13.167	0	0	0	0
0.84605	12.54	-1.8417	-13.246	0	0	0	0
0.86494	12.526	-2.0007	-13.319	0	0	0	0
0.88524	12.51	-2.1677	-13.387	-2.0933	-13.375	0	0
0.90738	12.492	-2.3389	-13.45	0	0	0	0
0.93203	12.471	-2.5081	-13.511	0	0	0	0
0.95941	12.449	-2.6697	-13.572	0	0	0	0
0.98921	12.428	-2.8224	-13.635	0	0	0	0
1.0207	12.412	-2.9693	-13.704	0	0	0	0
1.0521	12.407	-3.1132	-13.778	0	0	0	0
1.08	12.422	-3.2546	-13.855	0	0	0	0
1.1015	12.462	-3.391	-13.934	0	0	0	0
1.1158	12.532	-3.5186	-14.01	0	0	0	0
1.1256	12.624	-3.6338	-14.078	0	0	0	0
1.1358	12.719	-3.7347	-14.134	0	0	0	0
1.1505	12.794	-3.8207	-14.177	0	0	0	0
1.1722	12.838	-3.8935	-14.206	0	0	0	0
1.2011	12.853	-3.9571	-14.222	0	0	0	0
1.236	12.855	-4.016	-14.227	0	0	0	0
1.2752	12.865	-4.0726	-14.224	0	0	0	0
1.3166	12.89	-4.1269	-14.218	0	0	-4.1313	-14.193
1.3577	12.925	-4.1776	-14.214	0	0	0	0
1.3953	12.954	-4.224	-14.214	0	0	0	0
1.4279	12.967	-4.2665	-14.222	0	0	0	0
1.4561	12.969	-4.3048	-14.237	0	0	0	0
1.4815	12.973	-4.338	-14.258	0	0	0	0
1.5054	12.986	-4.3652	-14.283	0	0	0	0
1.5279	13.01	-4.3865	-14.311	0	0	0	0
1.5489	13.036	-4.4021	-14.339	0	0	0	0
1.5687	13.055	-4.412	-14.366	0	0	0	0
1.5875	13.063	-4.416	-14.39	0	0	0	0
1.6046	13.06	-4.4146	-14.412	0	0	0	0
1.6191	13.044	-4.4094	-14.431	0	0	0	0
1.632	13.017	-4.4022	-14.447	0	0	0	0
1.6471	12.978	-4.3944	-14.462	0	0	0	0
1.6706	12.928	-4.387	-14.476	0	0	0	0
1.7093	12.872	-4.3809	-14.487	0	0	0	0
1.7691	12.822	-4.377	-14.493	0	0	0	0
1.8532	12.802	-4.3757	-14.492	0	0	0	0
1.9618	12.833	-4.377	-14.483	0	0	0	0
2.0917	12.923	-4.3791	-14.466	0	0	0	0
2.2363	13.052	-4.3783	-14.443	0	0	0	0
2.3864	13.184	-4.3696	-14.419	0	0	0	0
2.5331	13.275	-4.3481	-14.398	0	0	0	0
2.6699	13.286	-4.3102	-14.385	0	0	0	0
2.792	13.198	-4.2539	-14.378	0	0	0	0
2.898	13.022	-4.1799	-14.376	0	0	0	0
2.9905	12.799	-4.092	-14.376	0	0	0	0
3.074	12.586	-3.9961	-14.378	0	0	0	0
3.1514	12.422	-3.8978	-14.382	0	0	0	0
3.223	12.322	-3.8018	-14.388	0	0	0	0
3.2887	12.282	-3.7117	-14.397	0	0	0	0
3.3512	12.301	-3.6304	-14.407	0	0	0	0
3.4159	12.379	-3.5597	-14.416	0	0	0	0
3.4893	12.51	-3.4993	-14.421	0	0	0	0
3.575	12.681	-3.4466	-14.418	0	0	0	0
3.6713	12.863	-3.3979	-14.405	0	0	0	0
3.7715	13.022	-3.3486	-14.378	0	0	0	0
3.8666	13.138	-3.2932	-14.337	0	0	0	0
3.9495	13.205	-3.226	-14.284	0	0	0	0
4.0164	13.231	-3.1439	-14.22	0	0	0	0
4.0656	13.231	-3.0468	-14.146	0	0	0	0
4.0977	13.219	-2.9375	-14.067	0	0	0	0
4.1155	13.204	-2.8201	-13.986	0	0	0	0
4.1233	13.193	-2.6983	-13.907	0	0	0	0
4.1247	13.186	-2.5749	-13.837	0	0	0	0
4.123	13.183	-2.4524	-13.777	0	0	0	0
4.12	13.183	-2.3335	-13.727	0	0	0	0
4.1165	13.181	-2.2206	-13.688	0	0	0	0
4.1125	13.17	-2.1156	-13.658	0	0	0	0
4.1073	13.144	-2.0201	-13.636	0	0	0	0
4.1001	13.095	-1.9355	-13.624	4.1012	13.132	0	0
4.0903	13.019	-1.8627	-13.621	0	0	0	0
4.0776	12.916	-1.8005	-13.628	0	0	0	0
4.0626	12.788	-1.7461	-13.642	0	0	0	0
4.0459	12.644	-1.6954	-13.659	0	0	0	0
4.0285	12.492	-1.6454	-13.677	0	0	0	0
4.0119	12.35	-1.5955	-13.691	0	0	0	0
3.9972	12.231	-1.5476	-13.702	0	0	0	0
3.9855	12.139	-1.5038	-13.712	0	0	0	0
3.9777	12.063	-1.4648	-13.723	0	0	0	0
3.9752	11.99	-1.4289	-13.737	0	0	0	0
3.9799	11.914	-1.394	-13.758	0	0	0	0
3.9936	11.839	-1.3589	-13.784	0	0	0	0
4.0161	11.779	-1.3241	-13.818	0	0	0	0
4.0428	11.737	-1.2912	-13.856	0	0	0	0
4.0662	11.705	-1.2605	-13.899	0	0	4.1289	12.047
4.0807	11.666	-1.2313	-13.945	0	0	0	0
4.0848	11.617	-1.2034	-13.992	0	0	0	0
4.0802	11.568	-1.1775	-14.035	0	0	0	0
4.0687	11.534	-1.1545	-14.071	0	0	0	0
4.0507	11.522	-1.1352	-14.096	0	0	0	0
4.0263	11.535	-1.1187	-14.108	0	0	0	0
3.996	11.57	-1.1026	-14.109	0	0	0	0
3.9616	11.619	-1.084	-14.104	0	0	0	0
3.9255	11.668	-1.0603	-14.097	0	0	0	0
3.889	11.7	-1.0312	-14.092	0	0	0	0
3.8522	11.704	-0.99919	-14.09	0	0	0	0
3.8148	11.679	-0.96964	-14.087	0	0	0	0
3.7756	11.634	-0.94772	-14.082	0	0	0	0
3.733	11.575	-0.93761	-14.071	0	0	0	0
3.6868	11.508	-0.94269	-14.052	0	0	0	0
3.638	11.44	-0.9655	-14.024	0	0	0	0
3.5881	11.375	-1.0075	-13.987	0	0	0	0
3.5383	11.314	-1.069	-13.943	0	0	0	0
3.4894	11.257	-1.1491	-13.894	0	0	0	0
3.4411	11.209	-1.2452	-13.846	0	0	0	0
3.3917	11.177	-1.3538	-13.802	0	0	0	0
3.3385	11.174	-1.4713	-13.767	0	0	0	0
3.2789	11.207	-1.5942	-13.743	0	0	0	0
3.21	11.27	-1.7179	-13.733	0	0	0	0
3.1305	11.352	-1.836	-13.734	0	0	0	0
3.042	11.445	-1.9431	-13.74	-1.9513	-13.75	0	0
2.9486	11.542	-2.036	-13.746	0	0	0	0
2.8552	11.64	-2.1143	-13.747	0	0	0	0
2.7653	11.733	-2.1804	-13.741	0	0	0	0
2.6808	11.814	-2.238	-13.729	0	0	0	0
2.6026	11.873	-2.2911	-13.717	0	0	0	0
2.5318	11.906	-2.3433	-13.705	0	0	0	0
2.4694	11.917	-2.3971	-13.693	0	0	0	0
2.4154	11.919	-2.4524	-13.681	0	0	0	0
2.3691	11.918	-2.507	-13.668	0	0	0	0
2.3279	11.923	-2.558	-13.653	0	0	0	0
2.2875	11.937	-2.6032	-13.637	0	0	0	0
2.2436	11.967	-2.6426	-13.62	0	0	0	0
2.1941	12.016	-2.6797	-13.598	0	0	0	0
2.1401	12.087	-2.7194	-13.571	0	0	-2.6193	-13.58
2.084	12.181	-2.764	-13.538	0	0	0	0
2.028	12.296	-2.812	-13.5	0	0	0	0
1.9737	12.419	-2.8591	-13.463	0	0	0	0
1.921	12.53	-2.9003	-13.429	0	0	0	0
1.8684	12.604	-2.9319	-13.401	0	0	0	0
1.8155	12.626	-2.9527	-13.38	0	0	0	0
1.7648	12.599	-2.9637	-13.368	0	0	0	0
1.7201	12.543	-2.9669	-13.365	0	0	0	0
1.6848	12.477	-2.9638	-13.372	0	0	0	0
1.6607	12.417	-2.9554	-13.388	0	0	0	0
1.6487	12.365	-2.9418	-13.411	0	0	0	0
1.6494	12.323	-2.9228	-13.437	0	0	0	0
1.6622	12.288	-2.8981	-13.464	0	0	0	0
1.686	12.263	-2.8681	-13.486	0	0	0	0
1.7189	12.253	-2.8347	-13.502	0	0	0	0
1.7582	12.268	-2.8005	-13.509	0	0	0	0
1.8001	12.316	-2.7685	-13.508	0	0	0	0
1.8412	12.387	-2.7405	-13.501	0	0	0	0
1.8793	12.462	-2.7155	-13.488	0	0	0	0
1.9144	12.514	-2.6899	-13.472	0	0	0	0
1.9473	12.526	-2.6584	-13.453	0	0	0	0
1.9791	12.487	-2.6162	-13.433	0	0	0	0
2.011	12.405	-2.5606	-13.411	0	0	0	0
2.0448	12.303	-2.4916	-13.389	0	0	0	0
2.0815	12.202	-2.412	-13.365	0	0	0	0
2.1216	12.11	-2.3255	-13.34	0	0	0	0
2.1657	12.028	-2.2351	-13.315	0	0	0	0
2.2149	11.958	-2.1427	-13.292	0	0	0	0
2.2707	11.909	-2.0509	-13.274	0	0	0	0
2.3351	11.894	-1.9625	-13.264	0	0	0	0
2.4107	11.926	-1.88	-13.267	0	0	0	0
2.4981	12.012	-1.8052	-13.284	0	0	0	0
2.5953	12.141	-1.7386	-13.311	0	0	0	0
2.6995	12.285	-1.6799	-13.342	0	0	0	0
2.8077	12.415	-1.6277	-13.37	0	0	0	0
2.9164	12.504	-1.5795	-13.388	0	0	0	0
3.0213	12.536	-1.531	-13.392	0	0	0	0
3.1193	12.506	-1.4773	-13.381	0	0	0	0
3.2099	12.422	-1.4145	-13.357	3.1498	12.346	0	0
3.2924	12.297	-1.3409	-13.323	0	0	0	0
3.3647	12.142	-1.2576	-13.283	0	0	0	0
3.4253	11.968	-1.1689	-13.243	0	0	0	0
3.4745	11.795	-1.081	-13.206	0	0	0	0
3.5144	11.642	-1.0012	-13.175	0	0	0	0
3.5475	11.523	-0.93511	-13.155	0	0	0	0
3.5759	11.441	-0.88553	-13.146	0	0	0	0
3.6018	11.397	-0.85266	-13.148	0	0	0	0
3.6289	11.386	-0.83492	-13.157	0	0	0	0
3.6623	11.408	-0.82962	-13.172	0	0	0	0
3.7076	11.459	-0.83347	-13.189	0	0	0	0
3.7675	11.538	-0.84295	-13.205	0	0	0	0
3.8397	11.639	-0.8548	-13.22	0	0	0	0
3.9163	11.75	-0.86665	-13.234	0	0	3.8417	11.551
3.9865	11.853	-0.87717	-13.25	0	0	0	0
4.0403	11.93	-0.88545	-13.271	0	0	0	0
4.0728	11.97	-0.89023	-13.301	0	0	0	0
4.0851	11.976	-0.88969	-13.34	0	0	0	0
4.0819	11.957	-0.88257	-13.386	0	0	0	0
4.0695	11.929	-0.86961	-13.432	0	0	0	0
4.0536	11.903	-0.85343	-13.475	0	0	0	0
4.0378	11.882	-0.83757	-13.51	0	0	0	0
4.0229	11.86	-0.82595	-13.536	0	0	0	0
4.0079	11.831	-0.82283	-13.552	0	0	0	0
3.9902	11.784	-0.83256	-13.556	0	0	0	0
3.9663	11.711	-0.85872	-13.547	0	0	0	0
3.9336	11.61	-0.9025	-13.526	0	0	0	0
3.8916	11.487	-0.9619	-13.497	0	0	0	0
3.8443	11.368	-1.033	-13.462	0	0	0	0
3.7976	11.281	-1.1115	-13.428	0	0	0	0
3.7562	11.25	-1.193	-13.398	0	0	0	0
3.7212	11.277	-1.2729	-13.378	0	0	0	0
3.6906	11.349	-1.3473	-13.372	0	0	0	0
3.6609	11.439	-1.4132	-13.382	0	0	0	0
3.6292	11.518	-1.4697	-13.41	0	0	0	0
3.5933	11.557	-1.5187	-13.452	0	0	0	0
3.5509	11.54	-1.5636	-13.503	0	0	0	0
3.4991	11.468	-1.6075	-13.558	0	0	0	0
3.4367	11.361	-1.6512	-13.609	0	0	0	0
3.3654	11.249	-1.6944	-13.653	0	0	0	0
3.2902	11.159	-1.7371	-13.691	0	0	0	0
3.2159	11.103	-1.7799	-13.725	0	0	0	0
3.1451	11.08	-1.8244	-13.755	0	0	0	0
3.0782	11.088	-1.8714	-13.783	-1.8645	-13.709	0	0
3.0154	11.121	-1.921	-13.805	0	0	0	0
2.9578	11.175	-1.9727	-13.821	0	0	0	0
2.906	11.251	-2.0261	-13.829	0	0	0	0
2.8605	11.349	-2.0812	-13.826	0	0	0	0
2.8218	11.467	-2.1389	-13.817	0	0	0	0
2.7893	11.6	-2.2015	-13.805	0	0	0	0
2.7609	11.734	-2.2704	-13.796	0	0	0	0
2.7323	11.853	-2.3461	-13.792	0	0	-2.3306	-13.717
2.6972	11.938	-2.4274	-13.796	0	0	0	0
2.6494	11.971	-2.5123	-13.808	0	0	0	0
2.5856	11.95	-2.5985	-13.831	0	0	0	0
2.5065	11.895	-2.6852	-13.864	0	0	0	0
2.4172	11.83	-2.7724	-13.908	0	0	0	0
2.3241	11.778	-2.8592	-13.961	0	0	0	0
2.2323	11.746	-2.9424	-14.018	0	0	0	0
2.1455	11.732	-3.0185	-14.075	0	0	0	0
2.0662	11.726	-3.0836	-14.13	0	0	0	0
1.9967	11.716	-3.1349	-14.182	0	0	0	0
1.9384	11.695	-3.1719	-14.231	0	0	0	0
1.8905	11.663	-3.1971	-14.273	0	0	0	0
1.85	11.626	-3.2145	-14.305	0	0	0	0
1.8113	11.59	-3.2274	-14.325	0	0	0	0
1.7675	11.562	-3.2378	-14.336	0	0	0	0
1.7127	11.548	-3.2458	-14.341	0	0	0	0
1.6427	11.558	-3.251	-14.342	0	0	0	0
1.5566	11.601	-3.2526	-14.343	0	0	0	0
1.4571	11.678	-3.2498	-14.346	0	0	0	0
1.3495	11.777	-3.242	-14.352	0	0	0	0
1.2392	11.885	-3.2286	-14.363	0	0	0	0
1.1292	11.986	-3.209	-14.38	0	0	0	0
1.0197	12.074	-3.1826	-14.402	0	0	0	0
0.90997	12.149	-3.1483	-14.429	0	0	0	0
0.7991	12.211	-3.105	-14.458	0	0	0	0
0.68706	12.265	-3.0526	-14.485	0	0	0	0
0.57526	12.314	-2.9915	-14.506	0	0	0	0
0.46708	12.359	-2.9221	-14.519	0	0	0	0
0.36629	12.396	-2.8458	-14.526	0	0	0	0
0.27517	12.42	-2.765	-14.53	0	0	0	0
0.19458	12.432	-2.682	-14.534	0.17942	12.576	0	0
0.12465	12.431	-2.5976	-14.54	0	0	0	0
0.064586	12.419	-2.5124	-14.548	0	0	0	0
0.012457	12.397	-2.4291	-14.56	0	0	0	0
-0.033944	12.367	-2.3516	-14.574	0	0	0	0
-0.075986	12.329	-2.2828	-14.589	0	0	0	0
-0.1137	12.289	-2.2229	-14.605	0	0	0	0
-0.14599	12.253	-2.1693	-14.619	0	0	0	0
-0.17154	12.227	-2.1175	-14.632	0	0	0	0
-0.18979	12.211	-2.0635	-14.64	0	0	0	0
-0.20124	12.206	-2.0046	-14.64	0	0	0	0
-0.20678	12.211	-1.9387	-14.626	0	0	0	0
-0.20691	12.226	-1.8633	-14.598	0	0	0	0
-0.20141	12.252	-1.7754	-14.557	0	0	0	0
-0.18991	12.289	-1.6724	-14.506	0	0	0	0
-0.17314	12.334	-1.5541	-14.451	0	0	-0.22169	12.185
-0.15381	12.381	-1.4234	-14.395	0	0	0	0
-0.13572	12.423	-1.2875	-14.338	0	0	0	0
-0.1217	12.455	-1.155	-14.281	0	0	0	0
-0.11269	12.475	-1.0332	-14.223	0	0	0	0
-0.10821	12.485	-0.9266	-14.169	0	0	0	0
-0.10713	12.486	-0.83745	-14.122	0	0	0	0
-0.10803	12.483	-0.76631	-14.083	0	0	0	0
-0.10936	12.476	-0.7123	-14.05	0	0	0	0
-0.10941	12.47	-0.67247	-14.021	0	0	0	0
-0.1063	12.468	-0.64175	-13.99	0	0	0	0
-0.098036	12.474	-0.61383	-13.954	0	0	0	0
-0.082825	12.495	-0.58168	-13.911	0	0	0	0
-0.059805	12.534	-0.53804	-13.862	0	0	0	0
-0.029996	12.598	-0.47647	-13.811	0	0	0	0
0.003325	12.682	-0.39229	-13.761	0	0	0	0
0.03564	12.777	-0.28325	-13.716	0	0	0	0
0.063365	12.864	-0.15067	-13.678	0	0	0	0
0.085591	12.93	0.000444	-13.647	0	0	0	0
0.10406	12.973	0.16326	-13.625	0	0	0	0
0.12181	12.994	0.33135	-13.612	0	0	0	0
0.14158	13.003	0.49948	-13.61	0	0	0	0
0.16438	13.008	0.66406	-13.617	0	0	0	0
0.18835	13.02	0.82334	-13.63	0	0	0	0
0.20954	13.046	0.97608	-13.646	0	0	0	0
0.22429	13.089	1.1201	-13.664	0	0	0	0
0.23161	13.143	1.2531	-13.685	0	0	0	0
0.23322	13.195	1.374	-13.708	1.3571	-13.63	0	0
0.23187	13.234	1.4834	-13.736	0	0	0	0
0.22977	13.253	1.5836	-13.766	0	0	0	0
0.22828	13.249	1.6777	-13.795	0	0	0	0
0.22798	13.222	1.7682	-13.82	0	0	0	0
0.22875	13.174	1.855	-13.84	0	0	0	0
0.23015	13.111	1.9371	-13.855	0	0	0	0
0.23196	13.046	2.0138	-13.865	0	0	0	0
0.23406	12.997	2.0842	-13.872	0	0	0	0
0.2348	12.979	2.1456	-13.877	0	0	0	0
0.23023	13.005	2.1948	-13.879	0	0	0	0
0.21572	13.082	2.2306	-13.881	0	0	0	0
0.18873	13.209	2.2548	-13.882	0	0	0	0
0.15081	13.371	2.2714	-13.884	0	0	2.2363	-13.843
0.10746	13.548	2.2838	-13.883	0	0	0	0
0.06585	13.723	2.2946	-13.88	0	0	0	0
0.031888	13.888	2.3061	-13.873	0	0	0	0
0.008304	14.038	2.3204	-13.863	0	0	0	0
-0.005487	14.161	2.339	-13.851	0	0	0	0
-0.01193	14.242	2.3624	-13.842	0	0	0	0
-0.013646	14.274	2.3892	-13.834	0	0	0	0
-0.012548	14.264	2.4174	-13.829	0	0	0	0
-0.009668	14.231	2.4441	-13.823	0	0	0	0
-0.005171	14.186	2.4654	-13.816	0	0	0	0
0.001935	14.135	2.4765	-13.808	0	0	0	0
0.014255	14.08	2.4726	-13.798	0	0	0	0
0.035929	14.014	2.4503	-13.787	0	0	0	0
0.07165	13.937	2.4085	-13.773	0	0	0	0
0.12518	13.85	2.3479	-13.757	0	0	0	0
0.19806	13.759	2.271	-13.741	0	0	0	0
0.28836	13.667	2.1821	-13.731	0	0	0	0
0.39014	13.577	2.0868	-13.731	0	0	0	0
0.4952	13.499	1.9902	-13.742	0	0	0	0
0.59738	13.439	1.8963	-13.762	0	0	0	0
0.69503	13.398	1.8086	-13.785	0	0	0	0
0.78939	13.37	1.73	-13.811	0	0	0	0
0.88196	13.343	1.6621	-13.838	0	0	0	0
0.97458	13.301	1.604	-13.865	0	0	0	0
1.0706	13.237	1.5529	-13.89	0	0	0	0
1.1739	13.156	1.5056	-13.908	0	0	0	0
1.287	13.076	1.4585	-13.917	0	0	0	0
1.4085	13.023	1.4069	-13.915	0	0	0	0
1.535	13.02	1.3452	-13.902	0.91853	6.9537	0	0
1.663	13.068	1.2688	-13.879	0	0	0	0
1.7902	13.149	1.1755	-13.852	0	0	0	0
1.9141	13.234	1.0665	-13.824	0	0	0	0
2.0321	13.3	0.94666	-13.802	0	0	0	0
2.1406	13.335	0.82202	-13.786	0	0	0	0
2.236	13.331	0.69835	-13.777	0	0	0	0
2.3178	13.289	0.58068	-13.771	0	0	0	0
2.3892	13.224	0.47342	-13.764	0	0	0	0
2.4564	13.16	0.37918	-13.756	0	0	0	0
2.5252	13.113	0.29771	-13.747	0	0	0	0
2.5984	13.083	0.22656	-13.742	0	0	0	0
2.6757	13.062	0.16272	-13.741	0	0	0	0
2.755	13.047	0.10402	-13.743	0	0	0	0
2.8337	13.04	0.04951	-13.746	0	0	0	0
2.9078	13.043	-0.001764	-13.746	0	0	0	0
2.9731	13.05	-0.052088	-13.743	0	0	0	0
3.0279	13.052	-0.10505	-13.736	0	0	0	0
3.0729	13.044	-0.16399	-13.727	0	0	0	0
3.1103	13.028	-0.23033	-13.717	0	0	1.8554	7.447
3.1411	13.014	-0.30312	-13.71	0	0	0	0
3.166	13.02	-0.38004	-13.71	0	0	0	0
3.185	13.058	-0.45835	-13.719	0	0	0	0
3.1985	13.13	-0.53517	-13.737	0	0	0	0
3.2069	13.222	-0.60795	-13.763	0	0	0	0
3.21	13.31	-0.67573	-13.794	0	0	0	0
3.2069	13.382	-0.73942	-13.827	0	0	0	0
3.1964	13.427	-0.80018	-13.861	0	0	0	0
3.1774	13.441	-0.85777	-13.894	0	0	0	0
3.1498	13.42	-0.91107	-13.923	0	0	0	0
3.1156	13.36	-0.95954	-13.942	0	0	0	0
3.0784	13.267	-1.0042	-13.945	0	0	0	0
3.042	13.159	-1.0478	-13.929	0	0	0	0
3.0084	13.059	-1.0944	-13.891	0	0	0	0
2.9784	12.986	-1.1476	-13.83	0	0	0	0
2.9516	12.953	-1.21	-13.746	0	0	0	0
2.9264	12.958	-1.2823	-13.641	0	0	0	0
2.8998	12.996	-1.3619	-13.523	0	0	0	0
2.8675	13.056	-1.4426	-13.401	0	0	0	0
2.8254	13.119	-1.5168	-13.286	0	0	0	0
2.7702	13.165	-1.5801	-13.184	0	0	0	0
2.7012	13.181	-1.6324	-13.095	0	0	0	0
2.6199	13.163	-1.6766	-13.015	0	0	0	0
2.529	13.117	-1.7162	-12.936	0	0	0	0
2.4322	13.053	-1.7541	-12.851	0	0	0	0
2.3345	12.983	-1.7913	-12.755	0	0	0	0
2.2408	12.922	-1.8272	-12.645	0	0	0	0
2.1547	12.883	-1.8597	-12.525	0	0	0	0
2.0786	12.867	-1.8876	-12.396	0	0	0	0
2.0136	12.871	-1.9111	-12.26	0	0	0	0
1.9603	12.892	-1.9314	-12.116	0	0	0	0
1.918	12.928	-1.95	-11.965	0	0	0	0
1.8833	12.974	-1.968	-11.812	0	0	0	0
1.8509	13.025	-1.9866	-11.661	0	0	0	0
1.8156	13.073	-2.0071	-11.511	0	0	0	0
1.7737	13.12	-2.0313	-11.356	0	0	0	0
1.7227	13.17	-2.0601	-11.188	0	0	0	0
1.6623	13.224	-2.0931	-11.001	0	0	0	0
1.594	13.27	-2.1289	-10.793	0	0	0	0
1.5218	13.286	-2.1654	-10.568	0	0	0	0
1.4492	13.257	-2.2008	-10.337	0	0	0	0
1.3793	13.18	-2.2338	-10.111	0	0	0	0
1.3144	13.065	-2.2632	-9.8995	0	0	0	0
1.2562	12.925	-2.289	-9.7067	0	0	0	0
1.2054	12.773	-2.3113	-9.5346	0	0	0	0
1.1624	12.626	-2.331	-9.3831	-0.41445	-1.6749	0	0
1.1275	12.503	-2.3488	-9.2491	0	0	0	0
1.1	12.42	-2.3658	-9.1272	0	0	0	0
1.078	12.382	-2.383	-9.0109	0	0	0	0
1.0587	12.386	-2.401	-8.8951	0	0	0	0
1.0396	12.422	-2.42	-8.7784	0	0	0	0
1.0205	12.485	-2.4398	-8.6629	0	0	0	0
1.0033	12.561	-2.4601	-8.5514	0	0	0	0
0.9906	12.637	-2.4802	-8.4468	0	0	0	0
0.98388	12.697	-2.4993	-8.3518	0	0	-0.44238	-1.4968
0.98267	12.73	-2.516	-8.2688	0	0	0	0
0.98583	12.731	-2.5289	-8.199	0	0	0	0
0.9922	12.702	-2.5365	-8.1416	0	0	0	0
1.0006	12.65	-2.5383	-8.0949	0	0	0	0
1.0096	12.587	-2.5339	-8.0581	0	0	0	0
1.0176	12.526	-2.5242	-8.031	0	0	0	0
1.0236	12.478	-2.5114	-8.0134	0	0	0	0
1.0275	12.446	-2.4983	-8.004	0	0	0	0
1.0296	12.428	-2.4871	-8.0004	0	0	0	0
