## Supplementary material for "How to control unpredictable others in court-net sports": Collegiate match data: u1_3_1.txt

-0.3624	-12.085	3.3849	13.304	0	0	-0.3629	-12.089
-0.35692	-12.08	3.4034	13.215	0	0	0	0
-0.34986	-12.077	3.4203	13.127	0	0	0	0
-0.34079	-12.077	3.4343	13.044	0	0	0	0
-0.33013	-12.082	3.4448	12.976	0	0	0	0
-0.31884	-12.093	3.4525	12.925	0	0	0	0
-0.30784	-12.109	3.4591	12.892	0	0	0	0
-0.29862	-12.131	3.4665	12.875	0	0	0	0
-0.29415	-12.156	3.4765	12.869	0	0	0	0
-0.29799	-12.184	3.4902	12.873	0.61635	2.2996	0	0
-0.31255	-12.216	3.5072	12.885	0	0	0	0
-0.33826	-12.252	3.5263	12.907	0	0	0	0
-0.37356	-12.29	3.5466	12.936	0	0	0	0
-0.41491	-12.328	3.5678	12.963	0	0	0	0
-0.45693	-12.366	3.5893	12.975	0	0	0	0
-0.49342	-12.401	3.6108	12.956	0	0	0	0
-0.51953	-12.435	3.633	12.896	0	0	0	0
-0.53379	-12.467	3.6584	12.797	0	0	0	0
-0.53815	-12.497	3.6904	12.672	0	0	0	0
-0.53628	-12.522	3.7319	12.538	0	0	0	0
-0.53162	-12.543	3.7844	12.412	0	0	0	0
-0.5264	-12.562	3.8474	12.305	0	0	0	0
-0.5217	-12.583	3.9174	12.225	0	0	0	0
-0.5178	-12.609	3.989	12.178	0	0	0	0
-0.51452	-12.645	4.0571	12.167	0	0	0	0
-0.51158	-12.687	4.1188	12.196	0	0	0	0
-0.50878	-12.732	4.173	12.26	0	0	0	0
-0.50613	-12.773	4.2191	12.348	0	0	0	0
-0.50401	-12.805	4.2557	12.444	0	0	0	0
-0.50326	-12.825	4.2822	12.529	0	0	0	0
-0.50532	-12.833	4.2994	12.596	0	0	0	0
-0.51213	-12.829	4.3104	12.646	0	0	0	0
-0.52589	-12.818	4.3187	12.684	0	0	0	0
-0.54853	-12.806	4.328	12.718	0	0	0	0
-0.58076	-12.798	4.3408	12.752	0	0	0	0
-0.62163	-12.798	4.358	12.786	0	0	1.4752	3.2264
-0.6692	-12.805	4.3781	12.812	0	0	0	0
-0.72125	-12.817	4.3986	12.82	0	0	0	0
-0.77506	-12.833	4.4179	12.802	0	0	0	0
-0.82745	-12.85	4.4354	12.759	0	0	0	0
-0.87555	-12.868	4.4503	12.701	0	0	0	0
-0.9176	-12.885	4.4597	12.643	0	0	0	0
-0.95292	-12.904	4.4599	12.599	0	0	0	0
-0.98187	-12.923	4.4473	12.576	0	0	0	0
-1.0055	-12.942	4.4211	12.575	0	0	0	0
-1.0251	-12.957	4.3833	12.591	0	0	0	0
-1.0432	-12.966	4.3393	12.619	0	0	0	0
-1.0637	-12.968	4.2946	12.65	0	0	0	0
-1.0918	-12.96	4.2524	12.682	0	0	0	0
-1.1332	-12.942	4.2129	12.713	0	0	0	0
-1.1916	-12.913	4.1745	12.743	0	0	0	0
-1.2675	-12.877	4.1363	12.773	0	0	0	0
-1.3583	-12.837	4.0966	12.806	0	0	0	0
-1.4585	-12.797	4.0524	12.843	0	0	0	0
-1.5613	-12.762	3.9994	12.886	0	0	0	0
-1.6598	-12.736	3.9338	12.939	0	0	0	0
-1.7483	-12.723	3.8535	12.999	0	0	0	0
-1.8236	-12.721	3.7588	13.064	0	0	0	0
-1.8862	-12.726	3.652	13.124	0	0	0	0
-1.9396	-12.732	3.5366	13.172	0	0	0	0
-1.9896	-12.732	3.4162	13.196	0	0	0	0
-2.044	-12.72	3.2931	13.192	0	0	0	0
-2.1103	-12.69	3.1697	13.161	0	0	0	0
-2.1931	-12.64	3.0504	13.114	0	0	0	0
-2.2919	-12.57	2.94	13.071	0	0	0	0
-2.4016	-12.484	2.8413	13.045	0	0	0	0
-2.5147	-12.392	2.7534	13.042	0	0	0	0
-2.6244	-12.304	2.6739	13.063	0	0	0	0
-2.7271	-12.226	2.6008	13.106	0	0	0	0
-2.822	-12.159	2.5314	13.171	0	0	0	0
-2.9093	-12.103	2.4619	13.261	0	0	0	0
-2.9885	-12.061	2.3893	13.378	-0.75643	-2.471	0	0
-3.0585	-12.032	2.3136	13.521	0	0	0	0
-3.1183	-12.016	2.2365	13.676	0	0	0	0
-3.1688	-12.009	2.16	13.823	0	0	0	0
-3.2121	-12.006	2.0856	13.933	0	0	0	0
-3.2504	-12.007	2.0141	13.992	0	0	0	0
-3.2853	-12.007	1.9462	14.003	0	0	0	0
-3.3174	-12.006	1.8829	13.985	0	0	0	0
-3.3474	-12.001	1.8245	13.961	0	0	0	0
-3.3775	-11.989	1.7705	13.949	0	0	0	0
-3.4116	-11.964	1.7196	13.954	0	0	0	0
-3.4545	-11.922	1.6707	13.964	0	0	0	0
-3.5096	-11.861	1.6225	13.962	0	0	-3.4205	-11.984
-3.5764	-11.783	1.5727	13.935	0	0	0	0
-3.6494	-11.697	1.5179	13.887	0	0	0	0
-3.7196	-11.615	1.456	13.835	0	0	0	0
-3.7797	-11.549	1.3874	13.8	0	0	0	0
-3.8267	-11.502	1.3153	13.803	0	0	0	0
-3.862	-11.473	1.2437	13.847	0	0	0	0
-3.8884	-11.456	1.1753	13.913	0	0	0	0
-3.9088	-11.447	1.1122	13.971	0	0	0	0
-3.9246	-11.441	1.0573	13.999	0	0	0	0
-3.9359	-11.435	1.0138	13.996	0	0	0	0
-3.9427	-11.429	0.98402	13.97	0	0	0	0
-3.9452	-11.423	0.96868	13.931	0	0	0	0
-3.9443	-11.417	0.9682	13.885	0	0	0	0
-3.9413	-11.412	0.98278	13.838	0	0	0	0
-3.9375	-11.408	1.0111	13.799	0	0	0	0
-3.9336	-11.404	1.0488	13.779	0	0	0	0
-3.9294	-11.398	1.0893	13.791	0	0	0	0
-3.9241	-11.389	1.1277	13.843	0	0	0	0
-3.9166	-11.376	1.1623	13.932	0	0	0	0
-3.9061	-11.359	1.1937	14.05	0	0	0	0
-3.8918	-11.341	1.2224	14.178	0	0	0	0
-3.8733	-11.325	1.2484	14.293	0	0	0	0
-3.8505	-11.314	1.271	14.375	0	0	0	0
-3.8237	-11.308	1.2894	14.418	0	0	0	0
-3.7946	-11.307	1.302	14.428	0	0	0	0
-3.7661	-11.31	1.307	14.423	0	0	0	0
-3.7409	-11.315	1.3041	14.415	0	0	0	0
-3.7206	-11.324	1.2961	14.409	1.3067	14.414	0	0
-3.7049	-11.337	1.2893	14.394	0	0	0	0
-3.6925	-11.355	1.2919	14.361	0	0	0	0
-3.6825	-11.377	1.3117	14.298	0	0	0	0
-3.6742	-11.403	1.3551	14.204	0	0	0	0
-3.6674	-11.429	1.4266	14.084	0	0	0	0
-3.6613	-11.455	1.5292	13.956	0	0	0	0
-3.6539	-11.48	1.6626	13.848	0	0	0	0
-3.6422	-11.503	1.8212	13.783	0	0	0	0
-3.6227	-11.524	1.9936	13.768	0	0	0	0
-3.5918	-11.539	2.1663	13.786	0	0	0	0
-3.5454	-11.548	2.3283	13.808	0	0	0	0
-3.4799	-11.556	2.4745	13.814	0	0	0	0
-3.3942	-11.568	2.6047	13.795	0	0	2.6486	13.805
-3.2909	-11.589	2.7221	13.752	0	0	0	0
-3.1758	-11.62	2.83	13.694	0	0	0	0
-3.0564	-11.656	2.9314	13.628	0	0	0	0
-2.9394	-11.69	3.029	13.567	0	0	0	0
-2.8288	-11.712	3.1256	13.52	0	0	0	0
-2.7253	-11.717	3.2216	13.497	0	0	0	0
-2.627	-11.706	3.3138	13.506	0	0	0	0
-2.5304	-11.68	3.3972	13.543	0	0	0	0
-2.4312	-11.643	3.4688	13.592	0	0	0	0
-2.3261	-11.595	3.5293	13.631	0	0	0	0
-2.2133	-11.537	3.5813	13.649	0	0	0	0
-2.0933	-11.469	3.6278	13.638	0	0	0	0
-1.9697	-11.392	3.672	13.593	0	0	0	0
-1.8484	-11.308	3.7175	13.517	0	0	0	0
-1.7352	-11.224	3.7659	13.423	0	0	0	0
-1.6343	-11.15	3.8169	13.328	0	0	0	0
-1.5485	-11.092	3.8688	13.249	0	0	0	0
-1.479	-11.048	3.9194	13.194	0	0	0	0
-1.425	-11.017	3.965	13.163	0	0	0	0
-1.3837	-10.997	4.0006	13.141	0	0	0	0
-1.3508	-10.987	4.0214	13.115	0	0	0	0
-1.3224	-10.983	4.0247	13.076	0	0	0	0
-1.2952	-10.981	4.0114	13.028	0	0	0	0
-1.267	-10.976	3.9876	12.99	0	0	0	0
-1.2355	-10.965	3.9623	12.986	0	0	0	0
-1.1985	-10.945	3.9418	13.021	0	0	0	0
-1.1539	-10.915	3.9281	13.083	0	0	0	0
-1.0993	-10.876	3.9207	13.152	0	0	0	0
-1.0323	-10.831	3.9174	13.214	0	0	0	0
-0.95232	-10.782	3.9147	13.263	0	0	0	0
-0.85939	-10.734	3.908	13.302	0	0	0	0
-0.75421	-10.689	3.8922	13.335	0	0	0	0
-0.63858	-10.648	3.862	13.368	0	0	0	0
-0.51564	-10.614	3.8133	13.402	0	0	0	0
-0.38961	-10.589	3.7439	13.436	0	0	0	0
-0.26647	-10.575	3.6541	13.463	0	0	0	0
-0.15378	-10.571	3.5462	13.474	0	0	0	0
-0.058061	-10.572	3.4252	13.461	0	0	0	0
0.017616	-10.576	3.2977	13.42	0	0	0	0
0.073898	-10.578	3.1711	13.362	0	0	0	0
0.11438	-10.574	3.0499	13.303	0	0	0	0
0.14448	-10.563	2.9337	13.261	0	0	0	0
0.16998	-10.544	2.8185	13.248	0	0	0	0
0.19578	-10.52	2.7	13.268	0	0	0	0
0.22534	-10.494	2.5752	13.308	0	0	0	0
0.26088	-10.467	2.4437	13.346	0	0	0	0
0.30353	-10.442	2.3083	13.359	0	0	0	0
0.35221	-10.418	2.1745	13.345	0	0	0	0
0.40277	-10.399	2.0479	13.315	0	0	0	0
0.44987	-10.39	1.9323	13.284	0	0	0	0
0.4903	-10.393	1.8278	13.257	0	0	0	0
0.52409	-10.407	1.73	13.242	0	0	0	0
0.55316	-10.424	1.6325	13.252	0	0	0	0
0.57969	-10.44	1.5317	13.299	0	0	0	0
0.60514	-10.451	1.4275	13.386	0	0	0	0
0.63052	-10.457	1.3226	13.511	0	0	0	0
0.65727	-10.459	1.2211	13.654	0	0	0	0
0.6874	-10.459	1.1273	13.792	0	0	0	0
0.72264	-10.452	1.0435	13.899	0	0	0	0
0.76329	-10.434	0.96956	13.956	0.74784	-10.421	0	0
0.80753	-10.401	0.90387	13.948	0	0	0	0
0.85174	-10.348	0.84481	13.879	0	0	0	0
0.89194	-10.274	0.79196	13.771	0	0	0	0
0.92532	-10.185	0.7462	13.653	0	0	0	0
0.95129	-10.088	0.70855	13.551	0	0	0	0
0.97128	-9.9863	0.67891	13.476	0	0	0	0
0.9876	-9.8838	0.6557	13.429	0	0	0	0
1.0022	-9.786	0.63611	13.405	0	0	0	0
1.0164	-9.7006	0.61689	13.399	0	0	0	0
1.0305	-9.6334	0.59578	13.407	0	0	0	0
1.0447	-9.585	0.57279	13.425	0	0	0	0
1.059	-9.5519	0.55035	13.454	0	0	0	0
1.073	-9.5294	0.53163	13.498	0	0	0	0
1.0859	-9.5132	0.51858	13.565	0	0	0	0
1.0974	-9.5007	0.51131	13.661	0	0	0	0
1.1078	-9.4896	0.50872	13.792	0	0	0	0
1.1177	-9.478	0.50912	13.949	0	0	0	0
1.1274	-9.4643	0.51063	14.107	0	0	0	0
1.1366	-9.4486	0.51166	14.235	0	0	1.1573	-9.3862
1.144	-9.4314	0.51168	14.311	0	0	0	0
1.1486	-9.4135	0.51128	14.338	0	0	0	0
1.1502	-9.3952	0.51123	14.33	0	0	0	0
1.1488	-9.3771	0.5117	14.308	0	0	0	0
1.1454	-9.3601	0.51264	14.282	0	0	0	0
1.1415	-9.3438	0.51452	14.257	0	0	0	0
1.1397	-9.3264	0.5186	14.235	0	0	0	0
1.1426	-9.3051	0.5267	14.212	0	0	0	0
1.1518	-9.2779	0.54077	14.184	0	0	0	0
1.1675	-9.2441	0.56239	14.146	0	0	0	0
1.1877	-9.2053	0.59225	14.098	0	0	0	0
1.2092	-9.1651	0.63005	14.042	0	0	0	0
1.2284	-9.1288	0.67467	13.986	0	0	0	0
1.2429	-9.1022	0.72513	13.935	0	0	0	0
1.2519	-9.09	0.78234	13.887	0	0	0	0
1.2553	-9.0957	0.84969	13.832	0	0	0	0
1.2541	-9.1221	0.93148	13.76	0	0	0	0
1.2491	-9.1707	1.0294	13.678	0	0	0	0
1.2418	-9.2396	1.1402	13.606	0	0	0	0
1.234	-9.3215	1.2571	13.573	1.3085	13.301	0	0
1.2275	-9.4055	1.3734	13.6	0	0	0	0
1.2232	-9.4835	1.4838	13.696	0	0	0	0
1.2208	-9.553	1.584	13.848	0	0	0	0
1.2182	-9.617	1.6705	14.032	0	0	0	0
1.2133	-9.6809	1.7422	14.215	0	0	0	0
1.2039	-9.7516	1.8014	14.36	0	0	0	0
1.1892	-9.8346	1.854	14.439	0	0	0	0
1.1696	-9.9309	1.9071	14.447	0	0	0	0
1.1472	-10.035	1.9666	14.395	0	0	0	0
1.1245	-10.139	2.0354	14.303	0	0	0	0
1.1023	-10.238	2.1121	14.186	0	0	0	0
1.0794	-10.33	2.1917	14.062	0	0	0	0
1.0541	-10.413	2.2671	13.948	0	0	0	0
1.0254	-10.481	2.3329	13.858	0	0	0	0
0.99305	-10.53	2.3871	13.794	0	0	0	0
0.95789	-10.56	2.4311	13.747	0	0	0	0
0.921	-10.581	2.4671	13.702	0	0	0	0
0.88399	-10.6	2.4978	13.652	0	0	0	0
0.84836	-10.624	2.5247	13.599	0	0	0	0
0.81434	-10.659	2.5474	13.551	0	0	0	0
0.78073	-10.71	2.5653	13.512	0	0	0	0
0.74606	-10.781	2.579	13.484	0	0	2.5894	13.459
0.70923	-10.876	2.5909	13.469	0	0	0	0
0.66996	-10.995	2.6042	13.469	0	0	0	0
0.62939	-11.135	2.6227	13.488	0	0	0	0
0.58977	-11.289	2.6494	13.532	0	0	0	0
0.55254	-11.446	2.6862	13.606	0	0	0	0
0.51737	-11.599	2.7331	13.708	0	0	0	0
0.48335	-11.74	2.7874	13.827	0	0	0	0
0.4506	-11.864	2.8435	13.939	0	0	0	0
0.42067	-11.966	2.8945	14.014	0	0	0	0
0.39588	-12.044	2.9361	14.031	0	0	0	0
0.37817	-12.098	2.9667	13.987	0	0	0	0
0.3674	-12.133	2.9883	13.899	0	0	0	0
0.35983	-12.155	3.0041	13.796	0	0	0	0
0.34861	-12.168	3.0158	13.702	0	0	0	0
0.32637	-12.176	3.0224	13.629	0	0	0	0
0.28734	-12.182	3.0201	13.577	0	0	0	0
0.22835	-12.19	3.0047	13.544	0	0	0	0
0.14901	-12.203	2.9742	13.521	0	0	0	0
0.051789	-12.223	2.9275	13.504	0	0	0	0
-0.058449	-12.25	2.8648	13.493	0	0	0	0
-0.17633	-12.286	2.7878	13.493	0	0	0	0
-0.29841	-12.332	2.6998	13.515	0	0	0	0
-0.42345	-12.39	2.6046	13.567	0	0	0	0
-0.55015	-12.461	2.5055	13.652	0	0	0	0
-0.67497	-12.548	2.4047	13.767	0	0	0	0
-0.79275	-12.646	2.304	13.9	0	0	0	0
-0.89945	-12.749	2.2058	14.028	0	0	0	0
-0.99414	-12.848	2.1138	14.127	0	0	0	0
-1.0794	-12.932	2.031	14.178	0	0	0	0
-1.1606	-12.999	1.9587	14.188	0	0	0	0
-1.2439	-13.05	1.8971	14.182	0	0	0	0
-1.3353	-13.092	1.8454	14.185	-1.2646	-13.045	0	0
-1.4389	-13.133	1.8021	14.209	0	0	0	0
-1.5557	-13.178	1.7656	14.253	0	0	0	0
-1.6825	-13.233	1.7344	14.306	0	0	0	0
-1.8141	-13.298	1.7074	14.349	0	0	0	0
-1.9454	-13.372	1.6823	14.369	0	0	0	0
-2.0721	-13.451	1.6563	14.365	0	0	-2.127	-13.395
-2.191	-13.533	1.6269	14.344	0	0	0	0
-2.3004	-13.614	1.593	14.316	0	0	0	0
-2.4008	-13.69	1.5541	14.288	0	0	0	0
-2.4932	-13.755	1.5109	14.257	0	0	0	0
-2.5778	-13.804	1.4642	14.218	0	0	0	0
-2.6539	-13.836	1.4156	14.165	0	0	0	0
-2.7208	-13.848	1.3676	14.094	0	0	0	0
-2.7783	-13.843	1.3247	14.006	0	0	0	0
-2.8273	-13.826	1.2916	13.904	0	0	0	0
-2.8679	-13.805	1.2717	13.793	0	0	0	0
-2.8998	-13.789	1.2657	13.689	0	0	0	0
-2.9235	-13.785	1.2723	13.612	0	0	0	0
-2.9412	-13.797	1.2875	13.575	0	0	0	0
-2.9558	-13.825	1.306	13.573	0	0	0	0
-2.9697	-13.872	1.323	13.592	0	0	0	0
-2.9844	-13.934	1.3362	13.614	0	0	0	0
-3.0007	-14.009	1.3455	13.623	0	0	0	0
-3.0204	-14.089	1.3526	13.608	0	0	0	0
-3.0463	-14.167	1.3598	13.56	0	0	0	0
-3.0801	-14.234	1.3697	13.472	0	0	0	0
-3.1212	-14.289	1.3842	13.351	0	0	0	0
-3.1666	-14.331	1.4041	13.209	0	0	0	0
-3.2123	-14.361	1.4293	13.07	0	0	0	0
-3.2549	-14.382	1.4595	12.948	0	0	0	0
-3.2913	-14.395	1.4954	12.849	0	0	0	0
-3.3181	-14.403	1.5378	12.771	0	0	0	0
-3.3315	-14.407	1.587	12.712	0	0	0	0
-3.3282	-14.409	1.642	12.678	0	0	0	0
-3.3058	-14.412	1.7012	12.675	0	0	0	0
-3.2642	-14.415	1.7641	12.71	0	0	0	0
-3.2055	-14.418	1.8308	12.774	0	0	0	0
-3.1331	-14.419	1.9001	12.848	0	0	0	0
-3.0514	-14.419	1.9692	12.913	0	0	0	0
-2.9655	-14.42	2.0343	12.958	0	0	0	0
-2.8803	-14.426	2.0928	12.975	0	0	0	0
-2.7995	-14.437	2.1451	12.965	0	0	0	0
-2.7251	-14.452	2.1941	12.941	0	0	0	0
-2.6572	-14.471	2.2418	12.926	0	0	0	0
-2.5933	-14.489	2.2881	12.945	0	0	0	0
-2.5296	-14.503	2.3312	13.007	0	0	0	0
-2.4639	-14.508	2.3692	13.1	0	0	0	0
-2.3963	-14.503	2.4016	13.193	0	0	0	0
-2.3284	-14.489	2.4298	13.26	0	0	0	0
-2.2613	-14.469	2.4563	13.289	0	0	0	0
-2.1952	-14.446	2.4827	13.285	0	0	0	0
-2.1291	-14.424	2.509	13.261	0	0	0	0
-2.0628	-14.402	2.534	13.231	0	0	0	0
-1.9971	-14.381	2.5561	13.201	0	0	0	0
-1.9324	-14.36	2.5735	13.176	0	0	0	0
-1.8668	-14.338	2.586	13.158	0	0	0	0
-1.7961	-14.315	2.5945	13.147	0	0	0	0
-1.7162	-14.287	2.6008	13.14	0	0	0	0
-1.6248	-14.258	2.6067	13.135	0	0	0	0
-1.5232	-14.227	2.6137	13.13	0	0	0	0
-1.4166	-14.199	2.6221	13.124	0	0	0	0
-1.3115	-14.176	2.6308	13.118	0	0	0	0
-1.2135	-14.156	2.6374	13.112	0	0	0	0
-1.1259	-14.139	2.64	13.109	0	0	0	0
-1.0492	-14.121	2.6386	13.108	0	0	0	0
-0.98176	-14.1	2.634	13.11	0	0	0	0
-0.91963	-14.072	2.6267	13.115	0	0	0	0
-0.85794	-14.037	2.6167	13.126	0	0	0	0
-0.7929	-13.996	2.6033	13.146	0	0	0	0
-0.72387	-13.951	2.5862	13.177	0	0	0	0
-0.65358	-13.907	2.5656	13.22	0	0	0	0
-0.58677	-13.867	2.5412	13.276	0	0	0	0
-0.52818	-13.833	2.5131	13.339	0	0	0	0
-0.48075	-13.805	2.4815	13.398	0	0	0	0
-0.44475	-13.781	2.4466	13.439	0	0	0	0
-0.41801	-13.758	2.4088	13.456	0	0	0	0
-0.39748	-13.735	2.3696	13.45	0	0	0	0
-0.38066	-13.714	2.3296	13.433	1.3821	7.9478	0	0
-0.36573	-13.698	2.2885	13.41	0	0	0	0
-0.35168	-13.689	2.2453	13.383	0	0	0	0
-0.33883	-13.686	2.2014	13.349	0	0	0	0
-0.32833	-13.688	2.1604	13.302	0	0	0	0
-0.32068	-13.695	2.1259	13.243	0	0	0	0
-0.31498	-13.706	2.099	13.174	0	0	0	0
-0.30934	-13.717	2.0771	13.102	0	0	0	0
-0.30193	-13.725	2.0561	13.033	0	0	0	0
-0.29169	-13.73	2.0336	12.972	0	0	0	0
-0.2781	-13.73	2.0106	12.926	0	0	0	0
-0.2612	-13.726	1.9899	12.898	0	0	0	0
-0.24203	-13.725	1.9733	12.884	0	0	0	0
-0.22245	-13.73	1.9609	12.881	0	0	0	0
-0.20404	-13.747	1.9513	12.886	0	0	0	0
-0.18744	-13.778	1.9418	12.896	0	0	1.1638	7.6849
-0.17283	-13.822	1.9293	12.909	0	0	0	0
-0.1606	-13.872	1.9112	12.922	0	0	0	0
-0.15119	-13.919	1.8856	12.933	0	0	0	0
-0.14438	-13.957	1.8516	12.94	0	0	0	0
-0.13908	-13.984	1.8097	12.939	0	0	0	0
-0.13372	-14.003	1.7611	12.928	0	0	0	0
-0.127	-14.016	1.7083	12.909	0	0	0	0
-0.11875	-14.028	1.6539	12.882	0	0	0	0
-0.11072	-14.038	1.5979	12.842	0	0	0	0
-0.10681	-14.047	1.5374	12.779	0	0	0	0
-0.11214	-14.052	1.4701	12.68	0	0	0	0
-0.13105	-14.05	1.3974	12.535	0	0	0	0
-0.16613	-14.042	1.3261	12.344	0	0	0	0
-0.21868	-14.026	1.2647	12.121	0	0	0	0
-0.28926	-14.004	1.22	11.887	0	0	0	0
-0.37732	-13.975	1.1952	11.66	0	0	0	0
-0.48136	-13.944	1.1906	11.456	0	0	0	0
-0.5996	-13.916	1.2037	11.283	0	0	0	0
-0.72954	-13.898	1.2295	11.139	0	0	0	0
-0.86672	-13.894	1.2599	11.016	0	0	0	0
-1.0051	-13.904	1.2856	10.902	0	0	0	0
-1.1381	-13.923	1.2994	10.787	0	0	0	0
-1.2606	-13.948	1.2983	10.669	-0.23685	-2.4962	0	0
-1.3709	-13.974	1.2831	10.545	0	0	0	0
-1.4712	-13.999	1.2564	10.413	0	0	0	0
-1.5656	-14.02	1.221	10.269	0	0	0	0
-1.6574	-14.034	1.1783	10.101	0	0	0	0
-1.7477	-14.04	1.1301	9.8974	0	0	0	0
-1.8363	-14.039	1.0789	9.6572	0	0	0	0
-1.9239	-14.034	1.0274	9.3951	0	0	0	0
-2.0116	-14.028	0.97625	9.1346	0	0	0	0
-2.1	-14.023	0.92324	8.8972	0	0	0	0
-2.1879	-14.018	0.86386	8.6968	0	0	0	0
-2.274	-14.012	0.7943	8.5415	0	0	0	0
-2.3572	-14.006	0.71379	8.4329	0	0	0	0
-2.4367	-14.001	0.62505	8.3667	0	0	0	0
-2.5114	-13.999	0.53323	8.3352	0	0	0	0
-2.5803	-14	0.44389	8.3274	0	0	0	0
-2.6432	-14	0.36182	8.3261	0	0	-0.47691	-2.4991
-2.7011	-13.999	0.2906	8.3166	0	0	0	0
-2.7563	-13.992	0.2319	8.2951	0	0	0	0
-2.8099	-13.98	0.18541	8.2673	0	0	0	0
-2.8621	-13.966	0.1493	8.2387	0	0	0	0
-2.9121	-13.954	0.12076	8.2069	0	0	0	0
-2.9592	-13.947	0.096719	8.1633	0	0	0	0
-3.0024	-13.944	0.074699	8.0989	0	0	0	0
-3.0403	-13.947	0.053347	8.0088	0	0	0	0
-3.0716	-13.955	0.032477	7.8939	0	0	0	0
-3.0946	-13.969	0.012607	7.7618	0	0	0	0
-3.1076	-13.989	-0.005444	7.628	0	0	0	0
-3.1092	-14.015	-0.020875	7.5121	0	0	0	0
-3.1001	-14.046	-0.033305	7.427	0	0	0	0
-3.0838	-14.077	-0.042808	7.3742	0	0	0	0
-3.065	-14.103	-0.049678	7.3475	0	0	0	0
