## Supplementary material for "How to control unpredictable others in court-net sports": Collegiate match data: u1_4_1.txt

0.56857	-11.975	-2.4241	10.653	0	0	0.56977	-11.981
0.56267	-11.941	-2.4035	10.644	0	0	0	0
0.55462	-11.907	-2.3781	10.629	0	0	0	0
0.5439	-11.874	-2.3483	10.604	0	0	0	0
0.53152	-11.846	-2.3162	10.565	0	0	0	0
0.51972	-11.824	-2.2845	10.511	0	0	0	0
0.51067	-11.812	-2.256	10.439	0	0	0	0
0.50579	-11.811	-2.2327	10.352	0	0	0	0
0.50578	-11.821	-2.2167	10.262	0	0	0	0
0.51096	-11.843	-2.209	10.186	0	0	0	0
0.5212	-11.874	-2.2081	10.137	0	0	0	0
0.53549	-11.913	-2.2103	10.121	0	0	0	0
0.55166	-11.957	-2.2106	10.129	0	0	0	0
0.56661	-12.008	-2.2056	10.15	0	0	0	0
0.57691	-12.066	-2.194	10.175	0	0	0	0
0.57901	-12.133	-2.1775	10.2	0	0	0	0
0.56982	-12.209	-2.1596	10.217	0	0	0	0
0.54773	-12.294	-2.1436	10.214	0	0	0	0
0.51358	-12.391	-2.1315	10.182	-0.37866	1.8674	0	0
0.47013	-12.503	-2.1233	10.128	0	0	0	0
0.42083	-12.632	-2.1186	10.066	0	0	0	0
0.36942	-12.774	-2.1165	10.014	0	0	0	0
0.31971	-12.922	-2.1161	9.9765	0	0	0	0
0.27476	-13.067	-2.1169	9.9541	0	0	0	0
0.23643	-13.199	-2.1188	9.9419	0	0	0	0
0.20542	-13.313	-2.1217	9.9334	0	0	0	0
0.18155	-13.407	-2.1258	9.9209	0	0	0	0
0.16401	-13.483	-2.1312	9.8969	0	0	0	0
0.15168	-13.54	-2.1373	9.8551	0	0	0	0
0.14361	-13.578	-2.1429	9.7927	0	0	0	0
0.13921	-13.598	-2.1457	9.7126	0	0	0	0
0.13843	-13.604	-2.1435	9.6237	0	0	0	0
0.14158	-13.601	-2.1355	9.5388	0	0	0	0
0.14928	-13.592	-2.1229	9.4708	0	0	0	0
0.16235	-13.581	-2.1075	9.4291	0	0	0	0
0.18157	-13.572	-2.0903	9.4181	0	0	0	0
0.20722	-13.57	-2.0713	9.4381	0	0	0	0
0.23876	-13.581	-2.0504	9.4863	0	0	0	0
0.27483	-13.607	-2.0277	9.5559	0	0	-0.51902	2.082
0.31318	-13.649	-2.0036	9.6365	0	0	0	0
0.35118	-13.701	-1.9783	9.7173	0	0	0	0
0.38643	-13.76	-1.9526	9.7903	0	0	0	0
0.41705	-13.818	-1.9272	9.852	0	0	0	0
0.4418	-13.872	-1.9036	9.9027	0	0	0	0
0.46032	-13.918	-1.8839	9.9427	0	0	0	0
0.47332	-13.954	-1.871	9.9729	0	0	0	0
0.48269	-13.981	-1.8669	9.9975	0	0	0	0
0.49128	-13.999	-1.8722	10.027	0	0	0	0
0.50229	-14.01	-1.8861	10.073	0	0	0	0
0.51869	-14.014	-1.9058	10.144	0	0	0	0
0.54286	-14.011	-1.9276	10.232	0	0	0	0
0.5764	-14	-1.9481	10.317	0	0	0	0
0.62043	-13.981	-1.9653	10.379	0	0	0	0
0.67594	-13.954	-1.9791	10.411	0	0	0	0
0.74355	-13.917	-1.9913	10.421	0	0	0	0
0.82286	-13.875	-2.0042	10.42	0	0	0	0
0.91184	-13.829	-2.0197	10.414	0	0	0	0
1.0068	-13.784	-2.0385	10.412	0	0	0	0
1.1034	-13.743	-2.0595	10.419	0	0	0	0
1.1979	-13.706	-2.0805	10.442	0	0	0	0
1.2878	-13.672	-2.099	10.487	0	0	0	0
1.372	-13.641	-2.1132	10.562	0	0	0	0
1.4512	-13.61	-2.122	10.67	0	0	0	0
1.5288	-13.573	-2.1242	10.808	0	0	0	0
1.6095	-13.527	-2.1183	10.957	0	0	0	0
1.6984	-13.468	-2.1024	11.094	0	0	0	0
1.798	-13.391	-2.074	11.202	0	0	0	0
1.9066	-13.299	-2.0316	11.279	0	0	0	0
2.0182	-13.195	-1.9757	11.332	0	0	0	0
2.127	-13.082	-1.9083	11.368	0	0	0	0
2.2289	-12.963	-1.8336	11.39	0	0	0	0
2.3228	-12.842	-1.7566	11.396	0	0	0	0
2.4096	-12.719	-1.6816	11.389	0	0	0	0
2.4914	-12.599	-1.6108	11.379	0	0	0	0
2.5706	-12.482	-1.5453	11.376	0	0	0	0
2.6481	-12.368	-1.4862	11.391	0	0	0	0
2.7243	-12.256	-1.435	11.424	0	0	0	0
2.7997	-12.138	-1.3928	11.475	0	0	0	0
2.8756	-12.009	-1.359	11.538	0	0	0	0
2.953	-11.863	-1.3319	11.611	0	0	0	0
3.0319	-11.7	-1.3097	11.689	0	0	0	0
3.1117	-11.524	-1.2903	11.775	0	0	0	0
3.1909	-11.341	-1.2715	11.871	0	0	0	0
3.2669	-11.159	-1.2517	11.977	0	0	0	0
3.3377	-10.982	-1.2302	12.091	0	0	0	0
3.4024	-10.813	-1.2071	12.204	0	0	0	0
3.4618	-10.649	-1.1841	12.309	0	0	0	0
3.5179	-10.487	-1.1636	12.399	1.4321	-3.5259	0	0
3.5732	-10.324	-1.1487	12.473	0	0	0	0
3.6291	-10.157	-1.1413	12.535	0	0	0	0
3.6862	-9.9857	-1.1423	12.597	0	0	3.6501	-10.07
3.7435	-9.8089	-1.1516	12.67	0	0	0	0
3.7989	-9.6281	-1.1679	12.764	0	0	0	0
3.8494	-9.4466	-1.1889	12.88	0	0	0	0
3.8925	-9.2698	-1.2115	13.005	0	0	0	0
3.9274	-9.103	-1.2323	13.12	0	0	0	0
3.9559	-8.948	-1.25	13.211	0	0	0	0
3.9818	-8.8032	-1.2651	13.274	0	0	0	0
4.0072	-8.6667	-1.2792	13.311	0	0	0	0
4.0318	-8.5369	-1.294	13.327	0	0	0	0
4.055	-8.4118	-1.3099	13.327	0	0	0	0
4.0769	-8.2892	-1.3249	13.31	0	0	0	0
4.0973	-8.1664	-1.3338	13.274	0	0	0	0
4.1141	-8.0413	-1.3298	13.22	0	0	0	0
4.1234	-7.912	-1.3075	13.15	0	0	0	0
4.1207	-7.7747	-1.2642	13.078	0	0	0	0
4.1044	-7.6238	-1.2009	13.022	0	0	0	0
4.0761	-7.4545	-1.1208	13	0	0	0	0
4.0408	-7.2648	-1.029	13.024	0	0	0	0
4.0034	-7.0551	-0.93042	13.092	0	0	0	0
3.9677	-6.8273	-0.82937	13.188	0	0	0	0
3.9351	-6.5875	-0.72842	13.283	0	0	0	0
3.9048	-6.3508	-0.62881	13.356	0	0	0	0
3.8733	-6.1376	-0.53003	13.398	0	0	0	0
3.8359	-5.9633	-0.42855	13.414	0	0	0	0
3.789	-5.8299	-0.31873	13.419	0	0	0	0
3.7312	-5.7265	-0.19653	13.43	0	0	0	0
3.6639	-5.6345	-0.062812	13.462	0	0	0	0
3.5901	-5.5347	0.07782	13.523	0	0	0	0
3.5125	-5.4156	0.22104	13.611	0	0	0	0
3.4318	-5.2782	0.36525	13.717	0.45413	13.904	0	0
3.3479	-5.1332	0.51163	13.836	0	0	0	0
3.2607	-4.9925	0.6629	13.971	0	0	0	0
3.1712	-4.865	0.82059	14.121	0	0	0	0
3.0803	-4.7559	0.9834	14.272	0	0	0	0
2.9892	-4.6652	1.148	14.4	0	0	0	0
2.9005	-4.5868	1.3103	14.48	0	0	0	0
2.8176	-4.5119	1.4679	14.503	0	0	0	0
2.7432	-4.4344	1.6211	14.471	0	0	0	0
2.6765	-4.3533	1.7721	14.402	0	0	0	0
2.614	-4.2701	1.9221	14.32	0	0	0	0
2.5511	-4.1836	2.069	14.238	0	0	0	0
2.4841	-4.0894	2.2063	14.164	0	0	2.3875	14.07
2.4104	-3.9854	2.3269	14.104	0	0	0	0
2.328	-3.8752	2.4279	14.061	0	0	0	0
2.2364	-3.7676	2.5113	14.039	0	0	0	0
2.1364	-3.6747	2.5816	14.043	0	0	0	0
2.0301	-3.6081	2.6435	14.074	0	0	0	0
1.9229	-3.5738	2.7006	14.129	0	0	0	0
1.8221	-3.5692	2.7538	14.206	0	0	0	0
1.7341	-3.584	2.8028	14.301	0	0	0	0
1.6623	-3.6037	2.8469	14.415	0	0	0	0
1.6068	-3.6145	2.8848	14.539	0	0	0	0
1.5653	-3.6073	2.9152	14.655	0	0	0	0
1.5327	-3.5777	2.9374	14.747	0	0	0	0
1.5027	-3.5259	2.9532	14.801	0	0	0	0
1.4696	-3.4578	2.9655	14.815	0	0	0	0
1.4306	-3.3851	2.9783	14.79	0	0	0	0
1.386	-3.3229	2.9946	14.733	0	0	0	0
1.3376	-3.2854	3.0159	14.656	0	0	0	0
1.2868	-3.2821	3.0413	14.581	0	0	0	0
1.2349	-3.3154	3.0679	14.532	0	0	0	0
1.1847	-3.379	3.0922	14.53	0	0	0	0
1.1398	-3.4566	3.1117	14.583	0	0	0	0
1.1037	-3.5273	3.125	14.686	0	0	0	0
1.0784	-3.5753	3.1318	14.818	0	0	0	0
1.064	-3.5956	3.1321	14.949	0	0	0	0
1.0589	-3.5922	3.1261	15.055	0	0	0	0
1.0611	-3.5754	3.1142	15.123	0	0	0	0
1.0689	-3.5586	3.0963	15.147	0	0	0	0
1.0824	-3.5535	3.0713	15.127	0	0	0	0
1.1037	-3.5682	3.0371	15.062	0	0	0	0
1.136	-3.6056	2.9924	14.959	0	0	0	0
1.1816	-3.6639	2.9383	14.832	0	0	0	0
1.24	-3.7382	2.8782	14.705	0	0	0	0
1.3066	-3.8246	2.8172	14.612	0	0	0	0
1.3733	-3.9222	2.7593	14.582	0	0	0	0
1.4327	-4.0301	2.7074	14.631	0	0	0	0
1.4814	-4.1467	2.6617	14.747	0	0	0	0
1.5208	-4.2728	2.6209	14.894	0	0	0	0
1.5549	-4.4111	2.5829	15.027	0	0	0	0
1.5876	-4.5622	2.5469	15.118	0	0	0	0
1.6205	-4.7221	2.5131	15.16	0	0	0	0
1.6522	-4.8827	2.4815	15.16	0	0	0	0
1.6789	-5.0346	2.4517	15.128	0	0	0	0
1.6963	-5.1741	2.4236	15.074	1.7474	-5.0583	0	0
1.7017	-5.3038	2.3978	15.006	0	0	0	0
1.6963	-5.4245	2.3723	14.924	0	0	0	0
1.6851	-5.5293	2.3431	14.818	0	0	0	0
1.675	-5.6108	2.3046	14.678	0	0	0	0
1.6704	-5.6706	2.2527	14.499	0	0	0	0
1.671	-5.7172	2.1863	14.29	0	0	0	0
1.6743	-5.7603	2.1077	14.083	0	0	0	0
1.6781	-5.8088	2.0197	13.915	0	0	0	0
1.6827	-5.8689	1.9226	13.814	0	0	0	0
1.69	-5.9401	1.816	13.784	0	0	0	0
1.7016	-6.0182	1.7016	13.819	0	0	0	0
1.7179	-6.1025	1.5837	13.905	0	0	0	0
1.7381	-6.198	1.467	14.025	0	0	1.7205	-6.0791
1.7602	-6.3118	1.3549	14.163	0	0	0	0
1.7812	-6.4458	1.2491	14.302	0	0	0	0
1.7977	-6.5936	1.1508	14.424	0	0	0	0
1.8079	-6.7432	1.0601	14.519	0	0	0	0
1.8118	-6.8842	0.97754	14.583	0	0	0	0
1.8104	-7.0099	0.90506	14.621	0	0	0	0
1.8042	-7.1186	0.8454	14.645	0	0	0	0
1.7933	-7.2158	0.79879	14.662	0	0	0	0
1.7769	-7.3143	0.76207	14.674	0	0	0	0
1.7544	-7.4295	0.73112	14.676	0	0	0	0
1.7265	-7.5699	0.70309	14.662	0	0	0	0
1.6958	-7.7313	0.67717	14.632	0	0	0	0
1.6652	-7.9	0.65356	14.594	0	0	0	0
1.6377	-8.0639	0.63231	14.552	0.65068	14.488	0	0
1.615	-8.2177	0.6134	14.507	0	0	0	0
1.5982	-8.3602	0.59731	14.455	0	0	0	0
1.5873	-8.4926	0.58506	14.395	0	0	0	0
1.5811	-8.6188	0.57779	14.333	0	0	0	0
1.5774	-8.7453	0.5762	14.275	0	0	0	0
1.5738	-8.879	0.58012	14.228	0	0	0	0
1.5672	-9.0236	0.58897	14.194	0	0	0	0
1.5542	-9.1775	0.60308	14.171	0	0	0	0
1.531	-9.3345	0.62407	14.152	0	0	0.61148	14.146
1.495	-9.4884	0.654	14.135	0	0	0	0
1.4459	-9.6372	0.69376	14.116	0	0	0	0
1.3859	-9.7851	0.74142	14.094	0	0	0	0
1.3181	-9.9394	0.79171	14.071	0	0	0	0
1.2462	-10.105	0.83854	14.049	0	0	0	0
1.1737	-10.277	0.87874	14.027	0	0	0	0
1.1033	-10.448	0.91327	14	0	0	0	0
1.037	-10.61	0.94516	13.96	0	0	0	0
0.97781	-10.758	0.97661	13.897	0	0	0	0
0.92992	-10.886	1.007	13.807	0	0	0	0
0.89652	-10.991	1.0327	13.697	0	0	0	0
0.87803	-11.073	1.0495	13.587	0	0	0	0
0.87176	-11.137	1.0556	13.497	0	0	0	0
0.87231	-11.189	1.0518	13.447	0	0	0	0
0.8723	-11.23	1.0409	13.445	0	0	0	0
0.86359	-11.263	1.0259	13.49	0	0	0	0
0.83878	-11.289	1.0087	13.571	0	0	0	0
0.79347	-11.31	0.99009	13.671	0	0	0	0
0.72818	-11.329	0.97052	13.774	0	0	0	0
0.64799	-11.344	0.95108	13.864	0	0	0	0
0.55975	-11.352	0.9336	13.931	0	0	0	0
0.46971	-11.349	0.91992	13.968	0	0	0	0
0.38267	-11.331	0.91078	13.976	0	0	0	0
0.30169	-11.302	0.90561	13.958	0	0	0	0
0.22773	-11.272	0.90302	13.915	0	0	0	0
0.15934	-11.251	0.90121	13.856	0	0	0	0
0.093288	-11.243	0.89823	13.792	0	0	0	0
0.025858	-11.246	0.89191	13.737	0	0	0	0
-0.046268	-11.253	0.87988	13.7	0	0	0	0
-0.12537	-11.26	0.85985	13.685	0	0	0	0
-0.21196	-11.261	0.83064	13.689	0	0	0	0
-0.30435	-11.252	0.79337	13.705	0	0	0	0
-0.39909	-11.23	0.75142	13.727	0	0	0	0
-0.49231	-11.194	0.70849	13.743	0	0	0	0
-0.58153	-11.142	0.66663	13.747	0	0	0	0
-0.66716	-11.074	0.62691	13.733	0	0	0	0
-0.75204	-10.991	0.59161	13.698	0	0	0	0
-0.83934	-10.897	0.5649	13.646	0	0	0	0
-0.93126	-10.794	0.54993	13.587	0	0	0	0
-1.029	-10.685	0.54534	13.535	0	0	0	0
-1.1322	-10.568	0.54565	13.499	0	0	0	0
-1.2388	-10.444	0.54531	13.481	0	0	0	0
-1.3453	-10.321	0.54166	13.479	0	0	0	0
-1.4485	-10.206	0.53494	13.491	0	0	0	0
-1.5467	-10.102	0.52657	13.519	0	0	0	0
-1.6411	-10.004	0.51743	13.563	0	0	0	0
-1.7341	-9.9028	0.50719	13.627	0	0	0	0
-1.8275	-9.7872	0.49474	13.711	0	0	0	0
-1.9206	-9.6475	0.47905	13.806	0	0	0	0
-2.0107	-9.4833	0.45983	13.892	0	0	0	0
-2.0934	-9.3045	0.43742	13.942	0	0	0	0
-2.1649	-9.1272	0.41284	13.937	0	0	0	0
-2.2231	-8.9652	0.3885	13.887	0	0	0	0
-2.2688	-8.8229	0.3677	13.815	0	0	0	0
-2.306	-8.6929	0.35265	13.746	0	0	0	0
-2.3405	-8.5597	0.34335	13.693	0	0	0	0
-2.3778	-8.4093	0.33816	13.663	0	0	0	0
-2.4204	-8.2359	0.33456	13.656	0	0	0	0
-2.4687	-8.0423	0.3297	13.669	0	0	0	0
-2.5215	-7.8351	0.32077	13.701	0	0	0	0
-2.5776	-7.6231	0.30549	13.745	0	0	0	0
-2.6357	-7.4161	0.28291	13.791	0	0	0	0
-2.6947	-7.2208	0.25425	13.822	0	0	0	0
-2.754	-7.0374	0.22259	13.821	0	0	0	0
-2.8121	-6.8635	0.19091	13.78	0	0	0	0
-2.8678	-6.6964	0.16017	13.701	0	0	0	0
-2.9219	-6.5314	0.12947	13.595	0	0	0	0
-2.9764	-6.3633	0.097958	13.479	0	0	0	0
-3.0327	-6.1896	0.066419	13.373	0	0	0	0
-3.0912	-6.0097	0.03667	13.293	0	0	0	0
-3.1516	-5.8224	0.009505	13.246	0	0	0	0
-3.2146	-5.6248	-0.015923	13.23	0	0	0	0
-3.2818	-5.4145	-0.040666	13.235	0	0	0	0
-3.3546	-5.194	-0.064205	13.247	0	0	0	0
-3.433	-4.9699	-0.084031	13.256	0	0	0	0
-3.515	-4.7493	-0.097248	13.258	0	0	0	0
-3.5962	-4.5377	-0.10282	13.254	0	0	0	0
-3.6725	-4.3381	-0.10262	13.247	0	0	0	0
-3.7408	-4.153	-0.10087	13.241	-3.6935	-4.3904	0	0
-3.7985	-3.9883	-0.1021	13.238	0	0	0	0
-3.8441	-3.8516	-0.1081	13.24	0	0	0	0
-3.8782	-3.7442	-0.11717	13.245	0	0	0	0
-3.9047	-3.6572	-0.12643	13.251	0	0	0	0
-3.9283	-3.5776	-0.13378	13.255	0	0	0	0
-3.9528	-3.4949	-0.13789	13.258	0	0	0	0
-3.9788	-3.4075	-0.13772	13.258	0	0	0	0
-4.0041	-3.3231	-0.13225	13.255	0	0	-4.0591	-3.1026
-4.0253	-3.2523	-0.1205	13.248	0	0	0	0
-4.0409	-3.1998	-0.10203	13.238	0	0	0	0
-4.0518	-3.1612	-0.077841	13.224	0	0	0	0
-4.0605	-3.1255	-0.05112	13.21	0	0	0	0
-4.0702	-3.0787	-0.026178	13.198	0	0	0	0
-4.0842	-3.0066	-0.006148	13.19	0	0	0	0
-4.1047	-2.8999	0.00799	13.185	0	0	0	0
-4.132	-2.7583	0.016725	13.182	0	0	0	0
-4.1639	-2.5932	0.021446	13.175	0	0	0	0
-4.1976	-2.4198	0.024544	13.159	0	0	0	0
-4.231	-2.2488	0.02951	13.128	0	0	0	0
-4.2631	-2.0863	0.040695	13.074	0	0	0	0
-4.2921	-1.9412	0.062749	12.992	0	0	0	0
-4.3157	-1.8247	0.09956	12.886	0	0	0	0
-4.3329	-1.7427	0.15288	12.768	0	0	0	0
-4.3441	-1.6918	0.2217	12.655	0	0	0	0
-4.3505	-1.6627	0.30253	12.553	0	0	0	0
-4.3534	-1.6451	0.38926	12.453	0	0	0	0
-4.3537	-1.6297	0.47176	12.338	0	0	0	0
-4.3511	-1.6102	0.53378	12.2	0	0	0	0
-4.3447	-1.5851	0.55004	12.04	0	0	0	0
-4.3332	-1.5575	0.48394	11.87	0	0	0	0
-4.316	-1.5334	0.28967	11.695	0	0	0	0
-4.2955	-1.5164	-0.077827	11.513	0	0	0	0
-4.2755	-1.5068	-0.64329	11.315	0	0	0	0
-4.2593	-1.5028	-1.38	11.101	0	0	0	0
-4.2481	-1.5023	-2.1883	10.887	-4.0614	10.443	0	0
-4.2413	-1.5038	-2.9307	10.701	0	0	-4.0611	10.439
