## Supplementary material for "How to control unpredictable others in court-net sports": Collegiate match data: u1_4_2.txt

0.7345	-11.902	-2.7649	12.27	0	0	0.73193	-11.875
0.73513	-11.904	-2.7512	12.271	0	0	0	0
0.73579	-11.905	-2.7354	12.278	0	0	0	0
0.73646	-11.907	-2.7194	12.288	0	0	0	0
0.73698	-11.908	-2.7051	12.295	0	0	0	0
0.73706	-11.907	-2.6939	12.301	0	0	0	0
0.7362	-11.903	-2.6867	12.313	0	0	0	0
0.73372	-11.896	-2.6833	12.345	0	0	0	0
0.72888	-11.882	-2.682	12.401	0	0	0	0
0.72106	-11.861	-2.6796	12.474	0	0	0	0
0.71015	-11.835	-2.6723	12.547	0	0	0	0
0.69678	-11.804	-2.6558	12.598	0	0	0	0
0.68232	-11.774	-2.6267	12.614	0	0	0	0
0.66853	-11.747	-2.5831	12.598	0	0	0	0
0.6572	-11.727	-2.5249	12.568	0	0	0	0
0.64958	-11.716	-2.4551	12.547	0	0	0	0
0.6459	-11.717	-2.3783	12.544	0	0	0	0
0.64534	-11.731	-2.2997	12.557	0	0	0	0
0.64638	-11.758	-2.224	12.57	0	0	0	0
0.64711	-11.799	-2.1537	12.569	-2.1655	12.837	0	0
0.64574	-11.852	-2.0896	12.544	0	0	0	0
0.6411	-11.912	-2.032	12.497	0	0	0	0
0.63292	-11.975	-1.9821	12.438	0	0	0	0
0.62184	-12.035	-1.9416	12.373	0	0	0	0
0.60891	-12.092	-1.911	12.305	0	0	0	0
0.5949	-12.146	-1.8891	12.236	0	0	0	0
0.57974	-12.198	-1.8729	12.172	0	0	0	0
0.56252	-12.251	-1.8591	12.125	0	0	0	0
0.54204	-12.305	-1.8453	12.104	0	0	0	0
0.51737	-12.36	-1.829	12.115	0	0	0	0
0.48792	-12.414	-1.8082	12.156	0	0	0	0
0.45349	-12.469	-1.7808	12.222	0	0	0	0
0.41425	-12.528	-1.7443	12.302	0	0	0	0
0.3709	-12.594	-1.697	12.386	0	0	0	0
0.32464	-12.671	-1.6393	12.462	0	0	0	0
0.27716	-12.756	-1.5755	12.524	0	0	0	0
0.23053	-12.846	-1.5124	12.57	0	0	0	0
0.18689	-12.933	-1.4568	12.606	0	0	-1.4074	12.361
0.14811	-13.013	-1.4134	12.637	0	0	0	0
0.11583	-13.083	-1.3837	12.664	0	0	0	0
0.091063	-13.144	-1.3665	12.684	0	0	0	0
0.073642	-13.194	-1.3587	12.697	0	0	0	0
0.062433	-13.232	-1.3563	12.704	0	0	0	0
0.05607	-13.258	-1.3555	12.705	0	0	0	0
0.053381	-13.273	-1.353	12.702	0	0	0	0
0.053519	-13.28	-1.3459	12.695	0	0	0	0
0.056191	-13.282	-1.3325	12.682	0	0	0	0
0.061969	-13.282	-1.3124	12.666	0	0	0	0
0.072449	-13.281	-1.2876	12.647	0	0	0	0
0.090019	-13.281	-1.2616	12.627	0	0	0	0
0.11718	-13.282	-1.2378	12.609	0	0	0	0
0.15562	-13.283	-1.2181	12.595	0	0	0	0
0.20523	-13.279	-1.2025	12.589	0	0	0	0
0.26366	-13.267	-1.1906	12.593	0	0	0	0
0.32675	-13.248	-1.1812	12.611	0	0	0	0
0.38995	-13.222	-1.173	12.646	0	0	0	0
0.44944	-13.192	-1.1654	12.698	0	0	0	0
0.5026	-13.16	-1.1573	12.764	0	0	0	0
0.54829	-13.122	-1.1477	12.84	0	0	0	0
0.5873	-13.074	-1.1347	12.92	0	0	0	0
0.6222	-13.011	-1.1167	13.004	0	0	0	0
0.65611	-12.931	-1.0924	13.088	0	0	0	0
0.69097	-12.833	-1.0613	13.167	0	0	0	0
0.72688	-12.72	-1.0228	13.234	0	0	0	0
0.76278	-12.598	-0.97698	13.283	0	0	0	0
0.79774	-12.474	-0.92432	13.31	0	0	0	0
0.83149	-12.352	-0.86651	13.316	0	0	0	0
0.86401	-12.235	-0.80669	13.31	0.85809	-12.166	0	0
0.89548	-12.125	-0.74912	13.306	0	0	0	0
0.92627	-12.023	-0.69758	13.32	0	0	0	0
0.95681	-11.928	-0.65387	13.368	0	0	0	0
0.9871	-11.839	-0.6182	13.457	0	0	0	0
1.0161	-11.756	-0.59036	13.585	0	0	0	0
1.0415	-11.677	-0.56999	13.739	0	0	0	0
1.0607	-11.603	-0.55631	13.896	0	0	0	0
1.0716	-11.534	-0.54794	14.032	0	0	0	0
1.0736	-11.472	-0.54308	14.129	0	0	0	0
1.0684	-11.412	-0.53964	14.183	0	0	0	0
1.0591	-11.351	-0.53564	14.196	0	0	1.0495	-11.344
1.0497	-11.282	-0.52953	14.172	0	0	0	0
1.0437	-11.205	-0.52055	14.119	0	0	0	0
1.0437	-11.117	-0.50928	14.046	0	0	0	0
1.0515	-11.022	-0.49784	13.968	0	0	0	0
1.0672	-10.92	-0.48897	13.903	0	0	0	0
1.0898	-10.812	-0.48427	13.864	0	0	0	0
1.1167	-10.7	-0.48367	13.858	0	0	0	0
1.1448	-10.588	-0.48623	13.885	0	0	0	0
1.1709	-10.48	-0.49063	13.941	0	0	0	0
1.1916	-10.376	-0.4948	14.017	0	0	0	0
1.2041	-10.272	-0.49529	14.101	0	0	0	0
1.2062	-10.162	-0.48764	14.182	0	0	0	0
1.1963	-10.043	-0.4675	14.256	0	0	0	0
1.1741	-9.9157	-0.43215	14.316	0	0	0	0
1.1409	-9.7845	-0.38133	14.36	0	0	0	0
1.0999	-9.6542	-0.31684	14.39	0	0	0	0
1.0558	-9.5291	-0.24118	14.417	0	0	0	0
1.013	-9.4108	-0.1561	14.45	0	0	0	0
0.97361	-9.2988	-0.062345	14.493	0	0	0	0
0.93794	-9.1904	0.039451	14.543	0	0	0	0
0.90531	-9.0808	0.14837	14.591	0	0	0	0
0.8754	-8.965	0.26359	14.634	0	0	0	0
0.84841	-8.838	0.38444	14.672	0	0	0	0
0.825	-8.6957	0.51042	14.708	0	0	0	0
0.80582	-8.5372	0.64128	14.744	0	0	0	0
0.79083	-8.3674	0.77635	14.775	0	0	0	0
0.77935	-8.1945	0.91369	14.788	0	0	0	0
0.77068	-8.0259	1.0507	14.767	1.0943	14.87	0	0
0.76422	-7.8656	1.186	14.694	0	0	0	0
0.75922	-7.7153	1.3191	14.566	0	0	0	0
0.75469	-7.5764	1.4497	14.397	0	0	0	0
0.74957	-7.4504	1.5769	14.219	0	0	0	0
0.74297	-7.3368	1.6985	14.057	0	0	0	0
0.73434	-7.2347	1.8124	13.929	0	0	0	0
0.72393	-7.1448	1.9177	13.845	0	0	0	0
0.71271	-7.0699	2.0146	13.814	0	0	0	0
0.70195	-7.011	2.1047	13.828	0	0	0	0
0.69298	-6.9668	2.1897	13.865	0	0	0	0
0.68743	-6.9349	2.2708	13.903	0	0	0	0
0.68708	-6.912	2.3486	13.929	0	0	2.3415	14.004
0.69301	-6.8941	2.4234	13.938	0	0	0	0
0.70481	-6.8775	2.4956	13.936	0	0	0	0
0.72062	-6.8612	2.5651	13.93	0	0	0	0
0.73785	-6.8477	2.6315	13.925	0	0	0	0
0.75425	-6.8398	2.6947	13.932	0	0	0	0
0.76866	-6.8377	2.7557	13.959	0	0	0	0
0.78104	-6.8385	2.816	14.014	0	0	0	0
0.79193	-6.8368	2.8758	14.094	0	0	0	0
0.80198	-6.8269	2.9325	14.186	0	0	0	0
0.81176	-6.8062	2.983	14.272	0	0	0	0
0.82121	-6.7765	3.025	14.337	0	0	0	0
0.82925	-6.7437	3.0576	14.378	0	0	0	0
0.83436	-6.7155	3.0811	14.399	0	0	0	0
0.83594	-6.6964	3.0978	14.405	0	0	0	0
0.83491	-6.6865	3.1109	14.402	0	0	0	0
0.83305	-6.6837	3.1235	14.392	0	0	0	0
0.83205	-6.6853	3.1374	14.377	0	0	0	0
0.83297	-6.6884	3.1526	14.357	0	0	0	0
0.83594	-6.6902	3.1678	14.33	0.81622	-6.5932	0	0
0.84039	-6.6879	3.1816	14.295	0	0	0	0
0.84533	-6.6802	3.1932	14.248	0	0	0	0
0.84984	-6.669	3.2016	14.19	0	0	0	0
0.85345	-6.6589	3.2052	14.126	0	0	0	0
0.85638	-6.6543	3.2017	14.068	0	0	0	0
0.85952	-6.6582	3.1897	14.029	0	0	0	0
0.86421	-6.6711	3.1692	14.01	0	0	0	0
0.87195	-6.6915	3.1416	14.015	0	0	0	0
0.8842	-6.7164	3.1093	14.044	0	0	0	0
0.90209	-6.7432	3.0741	14.097	0	0	0.84768	-6.5262
0.92624	-6.7709	3.0372	14.167	0	0	0	0
0.95685	-6.8004	2.9978	14.243	0	0	0	0
0.99364	-6.833	2.9491	14.309	0	0	0	0
1.0353	-6.8682	2.8738	14.344	0	0	0	0
1.0788	-6.903	2.7417	14.324	0	0	0	0
1.1195	-6.9321	2.5078	14.23	0	0	0	0
1.154	-6.9508	2.1159	14.033	0	0	0	0
1.1807	-6.9568	1.5099	13.702	0	0	0	0
1.2003	-6.9498	0.66013	13.217	0	0	0	0
1.214	-6.9311	-0.39494	12.602	0	0	0	0
1.2221	-6.9045	-1.5199	11.94	-4.0515	10.423	0	0
1.2244	-6.8756	-2.5298	11.343	0	0	-4.0411	10.322
