## Supplementary material for "How to control unpredictable others in court-net sports": Collegiate match data: u1_4_3.txt

-1.32	-11.899	2.8969	12.314	0	0	-1.3158	-11.845
-1.3248	-11.909	2.9388	12.29	0	0	0	0
-1.3249	-11.915	2.9702	12.272	0	0	0	0
-1.3199	-11.92	2.9948	12.265	0	0	0	0
-1.3093	-11.925	3.0152	12.264	0	0	0	0
-1.2928	-11.934	3.0335	12.263	0	0	0	0
-1.2712	-11.948	3.0509	12.255	0	0	0	0
-1.247	-11.966	3.0687	12.238	0	0	0	0
-1.2245	-11.986	3.0864	12.207	0	0	0	0
-1.2073	-12.007	3.1024	12.165	0	0	0	0
-1.1965	-12.026	3.1149	12.116	0	0	0	0
-1.1913	-12.041	3.1245	12.067	0	0	0	0
-1.1896	-12.049	3.1343	12.034	0	0	0	0
-1.1902	-12.05	3.1481	12.032	0	0	0	0
-1.1923	-12.045	3.1697	12.074	3.1287	11.868	0	0
-1.1959	-12.035	3.2015	12.16	0	0	0	0
-1.2014	-12.023	3.2444	12.283	0	0	0	0
-1.2096	-12.015	3.2977	12.427	0	0	0	0
-1.2208	-12.014	3.3598	12.574	0	0	0	0
-1.2345	-12.027	3.4275	12.701	0	0	0	0
-1.2502	-12.056	3.4971	12.79	0	0	0	0
-1.2672	-12.102	3.5649	12.833	0	0	0	0
-1.2852	-12.162	3.6285	12.836	0	0	0	0
-1.3036	-12.229	3.6864	12.806	0	0	0	0
-1.3218	-12.297	3.7373	12.75	0	0	0	0
-1.339	-12.364	3.7816	12.681	0	0	0	0
-1.3549	-12.425	3.821	12.611	0	0	0	0
-1.3698	-12.479	3.857	12.546	0	0	0	0
-1.3847	-12.525	3.8893	12.484	0	0	0	0
-1.4011	-12.561	3.9177	12.425	0	0	0	0
-1.421	-12.588	3.9428	12.371	0	0	0	0
-1.4455	-12.605	3.9664	12.32	0	0	0	0
-1.4741	-12.617	3.9907	12.271	0	0	0	0
-1.5056	-12.625	4.0176	12.225	0	0	0	0
-1.5388	-12.633	4.0485	12.188	0	0	0	0
-1.573	-12.646	4.0831	12.166	0	0	4.0278	11.921
-1.6084	-12.663	4.1191	12.155	0	0	0	0
-1.6448	-12.686	4.1524	12.142	0	0	0	0
-1.6809	-12.711	4.1797	12.11	0	0	0	0
-1.7151	-12.737	4.1992	12.055	0	0	0	0
-1.7452	-12.76	4.2114	11.993	0	0	0	0
-1.7695	-12.779	4.2176	11.936	0	0	0	0
-1.7871	-12.792	4.2198	11.893	0	0	0	0
-1.7977	-12.799	4.2202	11.865	0	0	0	0
-1.8013	-12.801	4.2204	11.848	0	0	0	0
-1.7977	-12.799	4.2222	11.84	0	0	0	0
-1.7861	-12.795	4.2265	11.837	0	0	0	0
-1.7653	-12.79	4.234	11.837	0	0	0	0
-1.7349	-12.787	4.2445	11.839	0	0	0	0
-1.6952	-12.788	4.256	11.846	0	0	0	0
-1.6473	-12.795	4.2655	11.857	0	0	0	0
-1.5934	-12.806	4.2687	11.876	0	0	0	0
-1.537	-12.82	4.2609	11.9	0	0	0	0
-1.4826	-12.835	4.2377	11.924	0	0	0	0
-1.4345	-12.846	4.1958	11.938	0	0	0	0
-1.3952	-12.851	4.1344	11.935	0	0	0	0
-1.3649	-12.849	4.056	11.916	0	0	0	0
-1.3421	-12.84	3.9663	11.896	0	0	0	0
-1.3245	-12.82	3.8712	11.892	0	0	0	0
-1.3102	-12.787	3.7743	11.917	0	0	0	0
-1.2972	-12.739	3.6774	11.972	0	0	0	0
-1.2839	-12.674	3.5811	12.051	0	0	0	0
-1.2686	-12.591	3.4863	12.139	0	0	0	0
-1.2495	-12.493	3.3949	12.22	0	0	0	0
-1.225	-12.386	3.3099	12.283	0	0	0	0
-1.1936	-12.276	3.2341	12.327	0	0	0	0
-1.1547	-12.171	3.1682	12.358	0	0	0	0
-1.1101	-12.072	3.1105	12.379	0	0	0	0
-1.0634	-11.982	3.0575	12.391	-1.077	-11.979	0	0
-1.0186	-11.9	3.0048	12.401	0	0	0	0
-0.97966	-11.827	2.9491	12.423	0	0	0	0
-0.94952	-11.762	2.8876	12.47	0	0	0	0
-0.92946	-11.702	2.8181	12.545	0	0	0	0
-0.91885	-11.645	2.7378	12.65	0	0	0	0
-0.91603	-11.588	2.6447	12.778	0	0	-0.91849	-11.565
-0.91924	-11.529	2.5375	12.919	0	0	0	0
-0.92716	-11.465	2.4171	13.058	0	0	0	0
-0.93894	-11.397	2.2858	13.173	0	0	0	0
-0.95396	-11.324	2.1469	13.25	0	0	0	0
-0.97151	-11.25	2.0053	13.286	0	0	0	0
-0.99054	-11.179	1.8678	13.296	0	0	0	0
-1.0097	-11.115	1.7423	13.307	0	0	0	0
-1.0278	-11.064	1.6364	13.347	0	0	0	0
-1.0448	-11.024	1.5543	13.432	0	0	0	0
-1.062	-10.997	1.4958	13.559	0	0	0	0
-1.0806	-10.979	1.4562	13.7	0	0	0	0
-1.1023	-10.967	1.4284	13.827	0	0	0	0
-1.1274	-10.957	1.4057	13.919	0	0	0	0
-1.1558	-10.946	1.3834	13.969	0	0	0	0
-1.1857	-10.93	1.3592	13.978	0	0	0	0
-1.2153	-10.909	1.3323	13.951	0	0	0	0
-1.2424	-10.884	1.3034	13.899	0	0	0	0
-1.2648	-10.858	1.2734	13.834	0	0	0	0
-1.2811	-10.833	1.2423	13.764	0	0	0	0
-1.2905	-10.815	1.2088	13.693	0	0	0	0
-1.2929	-10.805	1.1725	13.625	0	0	0	0
-1.2891	-10.805	1.1351	13.57	0	0	0	0
-1.2802	-10.811	1.1003	13.539	0	0	0	0
-1.2671	-10.824	1.0733	13.545	0	0	0	0
-1.2508	-10.844	1.0582	13.587	0	0	0	0
-1.2322	-10.873	1.057	13.651	0	0	0	0
-1.2122	-10.917	1.0694	13.705	0	0	0	0
-1.1923	-10.977	1.0934	13.718	0	0	0	0
-1.1744	-11.053	1.1263	13.668	0	0	0	0
-1.1603	-11.138	1.165	13.554	0	0	0	0
-1.1517	-11.226	1.2068	13.402	0	0	0	0
-1.1501	-11.311	1.25	13.243	0	0	0	0
-1.1558	-11.392	1.2944	13.11	0	0	0	0
-1.1683	-11.475	1.3414	13.022	0	0	0	0
-1.1858	-11.565	1.3924	12.98	0	0	0	0
-1.2064	-11.668	1.4477	12.967	0	0	0	0
-1.2284	-11.787	1.5059	12.957	0	0	0	0
-1.2499	-11.92	1.565	12.93	0	0	0	0
-1.2693	-12.062	1.6228	12.872	0	0	0	0
-1.2854	-12.203	1.6768	12.774	0	0	0	0
-1.298	-12.333	1.7253	12.634	0	0	0	0
-1.3072	-12.443	1.7678	12.459	0	0	0	0
-1.3131	-12.53	1.805	12.263	1.0681	7.1099	0	0
-1.3153	-12.593	1.8381	12.058	0	0	0	0
-1.314	-12.636	1.8693	11.864	0	0	0	0
-1.3102	-12.661	1.9011	11.693	0	0	0	0
-1.3051	-12.671	1.9351	11.557	0	0	0	0
-1.3	-12.669	1.9703	11.456	0	0	0	0
-1.2952	-12.655	2.0045	11.384	0	0	0	0
-1.2908	-12.632	2.0351	11.324	0	0	0	0
-1.2869	-12.601	2.0601	11.251	0	0	0	0
-1.2837	-12.565	2.0781	11.147	0	0	0	0
-1.2819	-12.526	2.0886	11.002	0	0	0	0
-1.2821	-12.488	2.0919	10.814	0	0	0	0
-1.2843	-12.455	2.089	10.588	0	0	0	0
-1.2887	-12.427	2.0815	10.338	0	0	0	0
-1.2955	-12.407	2.071	10.092	0	0	1.2229	5.7892
-1.3046	-12.394	2.0599	9.8821	0	0	0	0
-1.3153	-12.388	2.0508	9.7325	0	0	0	0
-1.3259	-12.388	2.045	9.6519	0	0	0	0
-1.3345	-12.393	2.0431	9.6319	0	0	0	0
-1.3399	-12.401	2.0447	9.6522	0	0	0	0
-1.342	-12.409	2.0494	9.6887	0	0	0	0
-1.342	-12.417	2.0568	9.7205	0	0	0	0
-1.3415	-12.423	2.0672	9.7333	0	0	0	0
-1.343	-12.426	2.0804	9.7186	0	0	0	0
-1.3495	-12.425	2.0959	9.673	0	0	0	0
-1.3645	-12.416	2.1122	9.5991	0	0	0	0
-1.3915	-12.397	2.1272	9.5051	0	0	0	0
-1.4331	-12.364	2.1384	9.4003	0	0	0	0
-1.4911	-12.316	2.1423	9.2905	0	0	0	0
-1.5657	-12.253	2.1359	9.1808	0	0	0	0
-1.6547	-12.18	2.1175	9.0793	0	0	0	0
-1.7544	-12.103	2.0873	8.9934	0	0	0	0
-1.8598	-12.026	2.0473	8.9248	0	0	0	0
-1.967	-11.954	2.0012	8.8711	0	0	0	0
-2.0735	-11.889	1.9526	8.8309	0	0	0	0
-2.1787	-11.831	1.9043	8.8059	0	0	0	0
-2.2838	-11.778	1.8577	8.7977	0	0	0	0
-2.3906	-11.725	1.8138	8.8067	0	0	0	0
-2.5	-11.665	1.7743	8.8325	0	0	0	0
-2.6117	-11.596	1.7408	8.8756	0	0	0	0
-2.7259	-11.513	1.7146	8.9371	0	0	0	0
-2.8429	-11.417	1.6956	9.0176	0	0	0	0
-2.9645	-11.308	1.6821	9.1146	0	0	0	0
-3.0925	-11.184	1.6708	9.2224	0	0	0	0
-3.2276	-11.048	1.6595	9.3323	0	0	0	0
-3.369	-10.901	1.6475	9.4308	0	0	0	0
-3.5143	-10.743	1.6338	9.5026	0	0	0	0
-3.6591	-10.582	1.6168	9.5409	0	0	0	0
-3.797	-10.424	1.5941	9.5531	0	0	0	0
-3.9209	-10.277	1.5632	9.554	0	0	0	0
-4.0259	-10.147	1.5223	9.557	0	0	0	0
-4.11	-10.038	1.4717	9.5705	0	0	0	0
-4.1742	-9.9489	1.4148	9.5995	-0.74924	-1.7709	0	0
-4.2211	-9.8774	1.3563	9.6471	0	0	0	0
-4.2543	-9.8212	1.3007	9.7151	0	0	0	0
-4.2775	-9.778	1.2515	9.804	0	0	0	0
-4.2949	-9.7451	1.2098	9.91	0	0	0	0
-4.3103	-9.7192	1.1756	10.023	0	0	0	0
-4.3271	-9.6965	1.1488	10.13	0	0	0	0
-4.3484	-9.6729	1.129	10.228	0	0	0	0
-4.3762	-9.6435	1.1139	10.325	0	0	0	0
-4.4107	-9.6045	1.1003	10.436	0	0	0	0
-4.4493	-9.5536	1.0847	10.579	0	0	-0.79823	-1.7077
-4.4885	-9.4897	1.0652	10.762	0	0	0	0
-4.5248	-9.4144	1.0424	10.982	0	0	0	0
-4.556	-9.332	1.018	11.224	0	0	0	0
-4.5805	-9.2479	0.99316	11.474	0	0	0	0
-4.5979	-9.1657	0.96791	11.713	0	0	0	0
-4.6093	-9.0862	0.94206	11.924	0	0	0	0
-4.6163	-9.0091	0.91584	12.095	0	0	0	0
-4.6194	-8.9353	0.88971	12.22	0	0	0	0
-4.6174	-8.8661	0.86381	12.302	0	0	0	0
-4.6077	-8.8024	0.83708	12.353	0	0	0	0
-4.5875	-8.744	0.80728	12.387	0	0	0	0
-4.5544	-8.689	0.77169	12.416	0	0	0	0
-4.5073	-8.6352	0.72708	12.45	0	0	0	0
-4.4469	-8.581	0.66971	12.498	0	0	0	0
-4.3761	-8.5249	0.59688	12.561	0	0	0	0
-4.2994	-8.4635	0.50956	12.635	0	0	0	0
-4.2221	-8.3941	0.41385	12.705	0	0	0	0
-4.1501	-8.3197	0.32008	12.754	0	0	0	0
-4.0887	-8.2487	0.23868	12.77	0	0	0	0
-4.0408	-8.1887	0.17531	12.755	0	0	0	0
