## Supplementary material for "How to control unpredictable others in court-net sports": Collegiate match data: u1_5_1.txt

-0.78019	14.786	2.6378	-12.881	0	0	-0.77374	14.813
-0.78994	14.748	2.6101	-12.897	0	0	0	0
-0.80613	14.689	2.5806	-12.92	0	0	0	0
-0.82946	14.606	2.55	-12.951	0	0	0	0
-0.85825	14.508	2.5196	-12.988	0	0	0	0
-0.88877	14.41	2.4909	-13.025	0	0	0	0
-0.91709	14.329	2.4653	-13.055	0	0	0	0
-0.9399	14.274	2.4432	-13.074	0	0	0	0
-0.95349	14.241	2.4234	-13.079	0	0	0	0
-0.95428	14.223	2.4023	-13.071	0	0	0	0
-0.94178	14.211	2.3745	-13.053	0	0	0	0
-0.91977	14.198	2.3338	-13.026	0	0	0	0
-0.89366	14.18	2.2763	-12.991	0	0	0	0
-0.86728	14.15	2.2006	-12.948	0	0	0	0
-0.84211	14.102	2.1077	-12.897	0	0	0	0
-0.81861	14.035	2.0001	-12.845	0	0	0	0
-0.79725	13.959	1.882	-12.795	0	0	0	0
-0.77819	13.884	1.7591	-12.753	0	0	0	0
-0.76042	13.817	1.6383	-12.72	0	0	0	0
-0.74194	13.765	1.5262	-12.698	0.26163	-2.2616	0	0
-0.72071	13.724	1.4275	-12.686	0	0	0	0
-0.69554	13.693	1.3441	-12.68	0	0	0	0
-0.66671	13.667	1.2768	-12.678	0	0	0	0
-0.63612	13.644	1.2262	-12.677	0	0	0	0
-0.60703	13.624	1.1929	-12.674	0	0	0	0
-0.58284	13.606	1.1756	-12.669	0	0	0	0
-0.56542	13.591	1.1715	-12.66	0	0	0	0
-0.55465	13.58	1.1768	-12.648	0	0	0	0
-0.54919	13.574	1.1868	-12.634	0	0	0	0
-0.54738	13.577	1.1971	-12.622	0	0	0	0
-0.54773	13.592	1.2038	-12.612	0	0	0	0
-0.54916	13.626	1.2041	-12.604	0	0	0	0
-0.55094	13.686	1.1961	-12.595	0	0	0	0
-0.55267	13.775	1.1784	-12.584	0	0	0	0
-0.55414	13.89	1.1507	-12.568	0	0	0	0
-0.55521	14.015	1.1133	-12.543	0	0	0.6706	-2.6918
-0.55578	14.129	1.0666	-12.51	0	0	0	0
-0.55585	14.217	1.0119	-12.469	0	0	0	0
-0.55556	14.276	0.95165	-12.427	0	0	0	0
-0.55517	14.311	0.889	-12.388	0	0	0	0
-0.55509	14.328	0.82766	-12.355	0	0	0	0
-0.55591	14.335	0.77155	-12.33	0	0	0	0
-0.55836	14.339	0.7236	-12.313	0	0	0	0
-0.56322	14.343	0.68484	-12.302	0	0	0	0
-0.57112	14.348	0.6539	-12.295	0	0	0	0
-0.58209	14.353	0.62665	-12.29	0	0	0	0
-0.59498	14.352	0.5965	-12.284	0	0	0	0
-0.60692	14.336	0.55585	-12.277	0	0	0	0
-0.61363	14.295	0.49805	-12.267	0	0	0	0
-0.61045	14.229	0.41921	-12.254	0	0	0	0
-0.59307	14.15	0.31955	-12.242	0	0	0	0
-0.55757	14.076	0.20302	-12.233	0	0	0	0
-0.50066	14.024	0.075482	-12.23	0	0	0	0
-0.42072	14.002	-0.056763	-12.237	0	0	0	0
-0.31961	14.01	-0.18722	-12.254	0	0	0	0
-0.20328	14.038	-0.30989	-12.279	0	0	0	0
-0.07951	14.07	-0.42084	-12.311	0	0	0	0
0.04582	14.092	-0.51903	-12.347	0	0	0	0
0.17076	14.094	-0.60541	-12.384	0	0	0	0
0.2966	14.079	-0.68177	-12.418	0	0	0	0
0.42602	14.051	-0.7503	-12.45	0	0	0	0
0.56051	14.018	-0.81328	-12.481	0	0	0	0
0.69796	13.985	-0.87335	-12.514	0	0	0	0
0.83346	13.958	-0.93375	-12.555	0	0	0	0
0.96344	13.945	-0.99735	-12.604	0	0	0	0
1.0892	13.958	-1.0655	-12.663	0.5624	3.6465	0	0
1.217	14.006	-1.1387	-12.729	0	0	0	0
1.3546	14.089	-1.217	-12.8	0	0	0	0
1.5076	14.201	-1.2999	-12.876	0	0	0	0
1.6766	14.328	-1.3856	-12.955	0	0	0	0
1.8579	14.446	-1.4704	-13.034	0	0	0	0
2.0459	14.533	-1.5496	-13.113	0	0	0	0
2.2365	14.576	-1.6181	-13.189	0	0	0	0
2.4274	14.571	-1.6722	-13.257	0	0	0	0
2.6172	14.519	-1.71	-13.31	0	0	0	0
2.8042	14.432	-1.732	-13.345	0	0	2.7005	14.203
2.9842	14.324	-1.7406	-13.36	0	0	0	0
3.1512	14.213	-1.7389	-13.361	0	0	0	0
3.2993	14.117	-1.7301	-13.352	0	0	0	0
3.426	14.048	-1.717	-13.34	0	0	0	0
3.5337	14.011	-1.701	-13.332	0	0	0	0
3.6278	14.005	-1.6835	-13.333	0	0	0	0
3.7145	14.025	-1.666	-13.345	0	0	0	0
3.799	14.067	-1.6503	-13.369	0	0	0	0
3.8855	14.133	-1.6378	-13.406	0	0	0	0
3.9768	14.227	-1.6294	-13.456	0	0	0	0
4.0732	14.352	-1.6252	-13.516	0	0	0	0
4.1717	14.498	-1.6238	-13.581	0	0	0	0
4.2668	14.646	-1.6233	-13.644	0	0	0	0
4.3539	14.776	-1.6215	-13.694	0	0	0	0
4.4299	14.882	-1.6168	-13.725	0	0	0	0
4.4934	14.967	-1.6066	-13.731	0	0	0	0
4.5445	15.033	-1.5878	-13.713	0	0	0	0
4.5841	15.077	-1.5572	-13.671	0	0	0	0
4.6146	15.099	-1.5131	-13.609	0	0	0	0
4.6391	15.103	-1.4557	-13.533	0	0	0	0
4.6604	15.094	-1.3873	-13.448	0	0	0	0
4.6801	15.078	-1.3106	-13.361	0	0	0	0
4.698	15.062	-1.2289	-13.277	0	0	0	0
4.7133	15.052	-1.1459	-13.199	0	0	0	0
4.725	15.052	-1.0661	-13.124	0	0	0	0
4.7331	15.067	-0.99306	-13.045	0	0	0	0
4.7375	15.096	-0.92736	-12.959	0	0	0	0
4.7379	15.136	-0.86759	-12.861	0	0	0	0
4.7329	15.178	-0.81204	-12.746	0	0	0	0
4.7206	15.207	-0.76065	-12.613	0	0	0	0
4.6994	15.205	-0.71594	-12.463	0	0	0	0
4.6694	15.164	-0.68233	-12.302	0	0	0	0
4.634	15.092	-0.6633	-12.137	0	0	0	0
4.5979	15.008	-0.65882	-11.97	0	0	0	0
4.565	14.936	-0.66523	-11.807	0	0	0	0
4.535	14.889	-0.67706	-11.653	0	0	0	0
4.5037	14.872	-0.68909	-11.515	0	0	0	0
4.4653	14.879	-0.69747	-11.394	0	0	0	0
4.4142	14.896	-0.70015	-11.289	0	0	0	0
4.3467	14.906	-0.69685	-11.193	0	0	0	0
4.2626	14.899	-0.68864	-11.099	0	0	0	0
4.1658	14.879	-0.67732	-11.002	0	0	0	0
4.0631	14.866	-0.66421	-10.896	0	0	0	0
3.9595	14.882	-0.64924	-10.781	0	0	0	0
3.8568	14.934	-0.63111	-10.656	0	0	0	0
3.754	15.006	-0.60835	-10.524	0	0	0	0
3.6497	15.066	-0.58052	-10.388	0	0	0	0
3.5449	15.095	-0.54896	-10.259	0	0	0	0
3.4429	15.091	-0.51699	-10.146	0	0	0	0
3.3482	15.068	-0.48865	-10.056	-0.45426	-9.9639	0	0
3.263	15.041	-0.46648	-9.9887	0	0	0	0
3.1855	15.014	-0.45071	-9.9385	0	0	0	0
3.1104	14.989	-0.44023	-9.8976	0	0	0	0
3.0308	14.963	-0.4338	-9.8603	0	0	0	0
2.9402	14.941	-0.43054	-9.8254	0	0	0	0
2.8338	14.924	-0.42989	-9.7946	0	0	0	0
2.7103	14.913	-0.4316	-9.7685	0	0	0	0
2.5719	14.899	-0.43571	-9.7441	0	0	0	0
2.4233	14.868	-0.4424	-9.7163	0	0	0	0
2.2705	14.808	-0.45171	-9.6793	0	0	0	0
2.1196	14.72	-0.46297	-9.6298	0	0	-0.43587	-9.6887
1.9765	14.624	-0.4741	-9.5686	0	0	0	0
1.8453	14.548	-0.48117	-9.5006	0	0	0	0
1.7276	14.513	-0.47906	-9.4314	0	0	0	0
1.6224	14.523	-0.46338	-9.3632	0	0	0	0
1.527	14.558	-0.4327	-9.2962	0	0	0	0
1.4388	14.591	-0.38975	-9.2317	0	0	0	0
1.3575	14.604	-0.34053	-9.1756	0	0	0	0
1.284	14.595	-0.29199	-9.1367	0	0	0	0
1.2177	14.57	-0.24973	-9.1219	0	0	0	0
1.1553	14.536	-0.21648	-9.1286	0	0	0	0
1.0912	14.502	-0.19178	-9.1443	0	0	0	0
1.0181	14.476	-0.17303	-9.1537	0	0	0	0
0.92954	14.467	-0.15714	-9.1452	0	0	0	0
0.82095	14.475	-0.14198	-9.1124	0	0	0	0
0.69089	14.493	-0.12734	-9.0554	0	0	0	0
0.53932	14.505	-0.11436	-8.9792	0	0	0	0
0.36746	14.503	-0.10404	-8.89	0	0	0	0
0.17976	14.481	-0.096471	-8.7935	0	0	0	0
-0.01559	14.445	-0.091055	-8.6967	0	0	0	0
-0.20878	14.407	-0.087031	-8.6063	0	0	0	0
-0.39121	14.381	-0.083706	-8.526	0	0	0	0
-0.55678	14.372	-0.080649	-8.4555	0	0	0	0
-0.70251	14.376	-0.077885	-8.3921	0	0	0	0
-0.82865	14.383	-0.075991	-8.3347	0	0	0	0
-0.93719	14.386	-0.075873	-8.2844	0	0	0	0
-1.0302	14.386	-0.078517	-8.2412	-1.0951	14.221	0	0
-1.1104	14.388	-0.085043	-8.2013	0	0	0	0
-1.1822	14.397	-0.096731	-8.1571	0	0	0	0
-1.2497	14.415	-0.11456	-8.1008	0	0	0	0
-1.3146	14.44	-0.13846	-8.0272	0	0	0	0
-1.3771	14.47	-0.16692	-7.9382	0	0	0	0
-1.4372	14.503	-0.19731	-7.8417	0	0	0	0
-1.4952	14.541	-0.22701	-7.7479	0	0	0	0
-1.5497	14.587	-0.2545	-7.6643	0	0	-1.65	14.609
-1.5996	14.65	-0.2794	-7.595	0	0	0	0
-1.6463	14.74	-0.30169	-7.5414	0	0	0	0
-1.6948	14.871	-0.32122	-7.5038	0	0	0	0
-1.7504	15.051	-0.33794	-7.4803	0	0	0	0
-1.8158	15.271	-0.35202	-7.4676	0	0	0	0
-1.8897	15.505	-0.3634	-7.4623	0	0	0	0
-1.9677	15.71	-0.37179	-7.4616	0	0	0	0
-2.0437	15.857	-0.3772	-7.4634	0	0	0	0
-2.1098	15.932	-0.38018	-7.4665	0	0	0	0
-2.1589	15.942	-0.38164	-7.4699	0	0	0	0
-2.1869	15.903	-0.38255	-7.4732	0	0	0	0
-2.1941	15.829	-0.38383	-7.4759	0	0	0	0
-2.1838	15.735	-0.38619	-7.4774	0	0	0	0
-2.1614	15.629	-0.39006	-7.4767	0	0	0	0
-2.1321	15.527	-0.39535	-7.4725	0	0	0	0
-2.0995	15.443	-0.40113	-7.463	0	0	0	0
-2.0656	15.386	-0.40554	-7.4464	0	0	0	0
-2.0309	15.363	-0.40632	-7.4217	0	0	0	0
-1.997	15.37	-0.40195	-7.3891	0	0	0	0
-1.9671	15.405	-0.3925	-7.3518	0	0	0	0
-1.9448	15.457	-0.37936	-7.3154	-0.33575	-7.1387	0	0
-1.9321	15.514	-0.36385	-7.2856	0	0	0	0
-1.9283	15.565	-0.34558	-7.2659	0	0	0	0
-1.9312	15.606	-0.32217	-7.2576	0	0	0	0
-1.9381	15.636	-0.29041	-7.2603	0	0	0	0
-1.9461	15.656	-0.24799	-7.2732	0	0	0	0
-1.9526	15.664	-0.19501	-7.2948	0	0	0	0
-1.9538	15.659	-0.13452	-7.3247	0	0	0	0
-1.9452	15.634	-0.070805	-7.3674	0	0	0	0
-1.9211	15.581	-0.006213	-7.4336	0	0	0	0
-1.8767	15.492	0.060335	-7.5312	0	0	0.050985	-7.2801
-1.8096	15.364	0.13171	-7.6566	0	0	0	0
-1.7225	15.202	0.20997	-7.7941	0	0	0	0
-1.6223	15.021	0.2945	-7.9241	0	0	0	0
-1.518	14.838	0.38134	-8.0325	0	0	0	0
-1.4172	14.669	0.46436	-8.1127	0	0	0	0
-1.3248	14.531	0.53818	-8.1609	0	0	0	0
-1.2427	14.434	0.60046	-8.1772	0	0	0	0
-1.1716	14.384	0.65231	-8.1681	0	0	0	0
-1.1121	14.385	0.69702	-8.1459	0	0	0	0
-1.0636	14.434	0.73712	-8.1246	-1.0695	14.258	0	0
-1.0241	14.525	0.77182	-8.1191	0	0	0	0
-0.9915	14.638	0.79698	-8.1428	0	0	0	0
-0.96291	14.747	0.80822	-8.2034	0	0	0	0
-0.93396	14.827	0.80442	-8.3001	0	0	0	0
-0.89796	14.869	0.78937	-8.4233	0	0	0	0
-0.84657	14.878	0.76961	-8.5576	0	0	0	0
-0.77217	14.865	0.75029	-8.6876	0	0	0	0
-0.67124	14.841	0.73294	-8.803	0	0	0	0
-0.54642	14.819	0.71596	-8.9015	0	0	0	0
-0.40531	14.806	0.69637	-8.9859	0	0	0	0
-0.25678	14.796	0.67139	-9.0587	0	0	0	0
-0.10703	14.776	0.63952	-9.1211	0	0	0	0
0.041662	14.73	0.6004	-9.1747	0	0	0	0
0.18879	14.656	0.55419	-9.2213	0	0	0	0
0.33301	14.569	0.50118	-9.2627	0	0	0	0
0.47186	14.496	0.44173	-9.3027	0	0	0	0
0.60306	14.456	0.37653	-9.3489	0	0	0	0
0.72547	14.457	0.30699	-9.4096	0	0	0.61319	14.198
0.83757	14.489	0.23513	-9.4905	0	0	0	0
0.93676	14.534	0.1623	-9.5943	0	0	0	0
1.0223	14.579	0.088475	-9.7209	0	0	0	0
1.0976	14.62	0.013581	-9.8661	0	0	0	0
1.1679	14.656	-0.060938	-10.021	0	0	0	0
1.2374	14.688	-0.13189	-10.173	0	0	0	0
1.3072	14.711	-0.19515	-10.309	0	0	0	0
1.3768	14.719	-0.24707	-10.424	0	0	0	0
1.4438	14.706	-0.28571	-10.515	0	0	0	0
1.5051	14.67	-0.31117	-10.587	0	0	0	0
1.5578	14.615	-0.32539	-10.644	0	0	0	0
1.6011	14.542	-0.3319	-10.689	0	0	0	0
1.636	14.456	-0.33517	-10.724	0	0	0	0
1.6636	14.368	-0.34005	-10.748	0	0	0	0
1.6842	14.288	-0.35129	-10.765	0	0	0	0
1.6973	14.225	-0.3731	-10.777	0	0	0	0
1.7017	14.183	-0.40863	-10.788	0	0	0	0
