## Supplementary material for "How to control unpredictable others in court-net sports": Collegiate match data: u1_5_2.txt

0.36862	14.049	-3.6415	-12.809	0	0	0.35744	13.978
0.361	14.048	-3.6595	-12.817	0	0	0	0
0.35588	14.035	-3.675	-12.824	0	0	0	0
0.35314	14.003	-3.6899	-12.833	0	0	0	0
0.35332	13.945	-3.7046	-12.846	0	0	0	0
0.3573	13.857	-3.7181	-12.865	0	0	0	0
0.36537	13.742	-3.7299	-12.89	0	0	0	0
0.37654	13.617	-3.741	-12.917	0	0	0	0
0.38882	13.502	-3.754	-12.94	0	0	0	0
0.40028	13.414	-3.773	-12.955	0	0	0	0
0.40994	13.353	-3.8031	-12.957	0	0	0	0
0.4176	13.311	-3.8489	-12.946	0	0	0	0
0.42347	13.274	-3.9139	-12.921	0	0	0	0
0.42808	13.226	-3.9987	-12.882	0	0	0	0
0.43253	13.162	-4.1	-12.832	0	0	0	0
0.43781	13.087	-4.2108	-12.778	0	0	0	0
0.44378	13.017	-4.3214	-12.725	0	0	0	0
0.44913	12.966	-4.4226	-12.68	0	0	0	0
0.45217	12.944	-4.5077	-12.648	-4.5445	-12.536	0	0
0.45159	12.955	-4.5741	-12.63	0	0	0	0
0.4468	13.001	-4.6221	-12.623	0	0	0	0
0.43817	13.078	-4.6543	-12.624	0	0	0	0
0.42712	13.18	-4.6737	-12.63	0	0	0	0
0.41576	13.293	-4.6833	-12.637	0	0	0	0
0.40597	13.405	-4.6862	-12.644	0	0	0	0
0.3984	13.504	-4.6856	-12.65	0	0	0	0
0.3924	13.578	-4.6844	-12.653	0	0	0	0
0.38685	13.622	-4.6858	-12.653	0	0	0	0
0.38085	13.634	-4.6922	-12.648	0	0	0	0
0.37389	13.616	-4.7062	-12.636	0	0	0	0
0.36622	13.574	-4.729	-12.617	0	0	0	0
0.35926	13.515	-4.76	-12.589	0	0	0	0
0.35533	13.455	-4.7962	-12.554	0	0	-4.8072	-12.477
0.35665	13.402	-4.8331	-12.515	0	0	0	0
0.36438	13.358	-4.8664	-12.478	0	0	0	0
0.3786	13.311	-4.8925	-12.446	0	0	0	0
0.39821	13.249	-4.9085	-12.421	0	0	0	0
0.4205	13.169	-4.9111	-12.408	0	0	0	0
0.44178	13.082	-4.8981	-12.408	0	0	0	0
0.45921	13.004	-4.8691	-12.422	0	0	0	0
0.47224	12.951	-4.8261	-12.446	0	0	0	0
0.4827	12.929	-4.7737	-12.478	0	0	0	0
0.49388	12.942	-4.719	-12.51	0	0	0	0
0.50962	12.988	-4.6694	-12.537	0	0	0	0
0.53326	13.061	-4.6308	-12.556	0	0	0	0
0.56661	13.15	-4.6054	-12.565	0	0	0	0
0.6096	13.237	-4.592	-12.565	0	0	0	0
0.66093	13.309	-4.5869	-12.56	0	0	0	0
0.71836	13.367	-4.5847	-12.552	0	0	0	0
0.77853	13.421	-4.579	-12.545	0	0	0	0
0.83754	13.487	-4.5636	-12.542	0	0	0	0
0.89231	13.578	-4.534	-12.542	0	0	0	0
0.94088	13.696	-4.4874	-12.545	0	0	0	0
0.98168	13.831	-4.4231	-12.548	0	0	0	0
1.014	13.966	-4.3422	-12.55	0	0	0	0
1.0393	14.085	-4.2472	-12.551	0	0	0	0
1.0619	14.175	-4.1415	-12.552	0	0	0	0
1.0874	14.227	-4.0282	-12.557	1.0527	14.199	0	0
1.1214	14.241	-3.9094	-12.571	0	0	0	0
1.1679	14.222	-3.7869	-12.598	0	0	0	0
1.229	14.18	-3.6633	-12.642	0	0	0	0
1.3051	14.139	-3.5426	-12.703	0	0	0	0
1.3938	14.122	-3.4291	-12.777	0	0	0	0
1.4898	14.148	-3.3259	-12.857	0	0	0	0
1.5861	14.214	-3.2341	-12.936	0	0	0	0
1.6753	14.301	-3.153	-13.008	0	0	0	0
1.7519	14.384	-3.0803	-13.069	0	0	0	0
1.8148	14.452	-3.0127	-13.117	0	0	0	0
1.8675	14.502	-2.9466	-13.151	0	0	0	0
1.9153	14.536	-2.8797	-13.173	0	0	0	0
1.9626	14.553	-2.811	-13.183	0	0	0	0
2.0121	14.55	-2.7406	-13.184	0	0	2.035	14.617
2.0654	14.532	-2.6685	-13.181	0	0	0	0
2.1246	14.511	-2.5944	-13.179	0	0	0	0
2.1911	14.502	-2.5179	-13.186	0	0	0	0
2.2647	14.508	-2.4398	-13.205	0	0	0	0
2.3424	14.521	-2.3615	-13.239	0	0	0	0
2.4186	14.529	-2.2853	-13.287	0	0	0	0
2.487	14.522	-2.214	-13.344	0	0	0	0
2.5437	14.498	-2.1508	-13.404	0	0	0	0
2.5893	14.468	-2.099	-13.459	0	0	0	0
2.6272	14.447	-2.0604	-13.504	0	0	0	0
2.6609	14.445	-2.0346	-13.535	0	0	0	0
2.6929	14.456	-2.0203	-13.549	0	0	0	0
2.7245	14.473	-2.0159	-13.543	0	0	0	0
2.7556	14.485	-2.02	-13.517	0	0	0	0
2.785	14.49	-2.0311	-13.474	0	0	0	0
2.8099	14.489	-2.0471	-13.423	0	0	0	0
2.8278	14.489	-2.0655	-13.372	0	0	0	0
2.8366	14.492	-2.0838	-13.33	0	0	0	0
2.8359	14.504	-2.0999	-13.3	0	0	0	0
2.826	14.526	-2.1127	-13.283	0	0	0	0
2.8077	14.555	-2.123	-13.273	0	0	0	0
2.7815	14.59	-2.1324	-13.263	0	0	0	0
2.747	14.62	-2.1437	-13.243	0	0	0	0
2.704	14.633	-2.1593	-13.207	0	0	0	0
2.6517	14.61	-2.1812	-13.148	0	0	0	0
2.5891	14.533	-2.2098	-13.064	0	0	0	0
2.5151	14.395	-2.2436	-12.959	0	0	0	0
2.4302	14.213	-2.2796	-12.842	0	0	0	0
2.3385	14.023	-2.3151	-12.72	0	0	0	0
2.2461	13.85	-2.3484	-12.6	0	0	0	0
2.1586	13.704	-2.3788	-12.487	0	0	0	0
2.0787	13.586	-2.4056	-12.385	-2.3872	-12.331	0	0
2.006	13.495	-2.4282	-12.293	0	0	0	0
1.9391	13.431	-2.4457	-12.211	0	0	0	0
1.8778	13.395	-2.4578	-12.14	0	0	0	0
1.8226	13.388	-2.4649	-12.081	0	0	0	0
1.7736	13.411	-2.4688	-12.032	0	0	0	0
1.7298	13.46	-2.4726	-11.989	0	0	0	0
1.689	13.53	-2.4802	-11.947	0	0	0	0
1.6482	13.614	-2.4952	-11.9	0	0	0	0
1.6057	13.701	-2.5188	-11.843	0	0	0	0
1.5604	13.784	-2.5496	-11.776	0	0	0	0
1.5119	13.864	-2.5841	-11.694	0	0	-2.5769	-11.716
1.4601	13.948	-2.618	-11.598	0	0	0	0
1.4063	14.04	-2.6472	-11.492	0	0	0	0
1.3527	14.145	-2.6684	-11.382	0	0	0	0
1.3024	14.257	-2.6796	-11.282	0	0	0	0
1.2578	14.362	-2.68	-11.203	0	0	0	0
1.2209	14.447	-2.67	-11.151	0	0	0	0
1.1923	14.508	-2.6506	-11.129	0	0	0	0
1.1715	14.544	-2.6239	-11.129	0	0	0	0
1.157	14.562	-2.5928	-11.14	0	0	0	0
1.1466	14.568	-2.5614	-11.145	0	0	0	0
1.1386	14.569	-2.5335	-11.131	0	0	0	0
1.1323	14.57	-2.5116	-11.091	0	0	0	0
1.1284	14.577	-2.4971	-11.022	0	0	0	0
1.1281	14.596	-2.4895	-10.927	0	0	0	0
1.1334	14.631	-2.4875	-10.813	1.1337	14.569	0	0
1.1463	14.684	-2.4885	-10.686	0	0	0	0
1.1689	14.754	-2.4881	-10.555	0	0	0	0
1.2023	14.83	-2.4798	-10.423	0	0	0	0
1.2471	14.897	-2.4572	-10.293	0	0	0	0
1.3037	14.935	-2.4165	-10.168	0	0	0	0
1.3722	14.935	-2.358	-10.046	0	0	0	0
1.4514	14.898	-2.2856	-9.9265	0	0	0	0
1.5404	14.836	-2.204	-9.8044	0	0	0	0
1.6386	14.774	-2.1175	-9.6751	0	0	0	0
1.7457	14.734	-2.0283	-9.5357	0	0	0	0
1.8605	14.725	-1.937	-9.3864	0	0	0	0
1.981	14.734	-1.8427	-9.2304	0	0	0	0
2.1045	14.744	-1.7439	-9.0729	0	0	0	0
2.2284	14.751	-1.64	-8.919	0	0	0	0
2.3509	14.754	-1.5309	-8.772	0	0	0	0
2.47	14.748	-1.4168	-8.6314	0	0	0	0
2.5833	14.727	-1.2993	-8.4961	0	0	0	0
2.6884	14.702	-1.1835	-8.3663	0	0	0	0
2.7842	14.686	-1.0766	-8.2443	0	0	0	0
2.8703	14.687	-0.98455	-8.134	0	0	0	0
2.9468	14.701	-0.90902	-8.0393	0	0	0	0
3.014	14.722	-0.84773	-7.9618	0	0	0	0
3.0725	14.752	-0.79657	-7.8998	0	0	0	0
3.1231	14.791	-0.75159	-7.85	0	0	3.1317	14.641
3.1676	14.836	-0.70972	-7.81	0	0	0	0
3.2077	14.882	-0.66912	-7.7781	0	0	0	0
3.2452	14.928	-0.62952	-7.7515	0	0	0	0
3.2816	14.98	-0.59188	-7.7252	0	0	0	0
3.3183	15.044	-0.55718	-7.6928	0	0	0	0
3.3572	15.124	-0.52514	-7.6492	0	0	0	0
3.399	15.212	-0.49412	-7.5918	0	0	0	0
3.4433	15.289	-0.46215	-7.5229	0	0	0	0
3.4881	15.336	-0.42823	-7.4487	0	0	0	0
3.53	15.332	-0.39305	-7.3767	0	0	0	0
3.5659	15.271	-0.3589	-7.3131	0	0	0	0
3.5933	15.161	-0.32874	-7.2623	0	0	0	0
3.6117	15.028	-0.30448	-7.2262	0	0	0	0
3.6217	14.903	-0.2861	-7.2034	0	0	0	0
3.6239	14.81	-0.27201	-7.191	0	0	0	0
3.6184	14.757	-0.26025	-7.1862	0	0	0	0
3.605	14.74	-0.24937	-7.1869	0	0	0	0
3.5831	14.748	-0.23812	-7.1919	0	0	0	0
3.5522	14.763	-0.22489	-7.2007	0	0	0	0
3.5125	14.765	-0.20836	-7.2136	0	0	0	0
3.4663	14.742	-0.18851	-7.232	0	0	0	0
3.4172	14.695	-0.16643	-7.2582	0	0	0	0
3.3689	14.641	-0.14337	-7.2941	0	0	0	0
3.3233	14.598	-0.12065	-7.34	0	0	0	0
3.2805	14.574	-0.10044	-7.3928	0	0	0	0
3.2393	14.57	-0.085469	-7.4478	0	0	0	0
3.1975	14.583	-0.077953	-7.502	0	0	0	0
3.1539	14.609	-0.079028	-7.5549	0	0	0	0
3.1094	14.643	-0.088927	-7.6067	0	0	0	0
3.0676	14.678	-0.10706	-7.6566	0	0	0	0
3.0329	14.708	-0.132	-7.7044	0	0	0	0
