## Supplementary material for "How to control unpredictable others in court-net sports": Collegiate match data: u1_5_3.txt

-0.73718	14.402	2.5442	-12.842	0	0	-0.73539	14.398
-0.74292	14.355	2.5186	-12.827	0	0	0	0
-0.75274	14.288	2.488	-12.823	0	0	0	0
-0.76739	14.204	2.4541	-12.827	0	0	0	0
-0.78651	14.118	2.4193	-12.836	0	0	0	0
-0.80799	14.044	2.3855	-12.844	0	0	0	0
-0.828	13.984	2.3546	-12.85	0	0	0	0
-0.84162	13.932	2.3277	-12.853	0	0	0	0
-0.84378	13.88	2.3045	-12.855	0	0	0	0
-0.83079	13.822	2.2829	-12.859	0	0	0	0
-0.80177	13.752	2.2607	-12.865	0	0	0	0
-0.75904	13.671	2.2376	-12.868	0	0	0	0
-0.70717	13.585	2.2151	-12.862	0	0	0	0
-0.65203	13.51	2.1953	-12.841	0	0	0	0
-0.59925	13.459	2.1797	-12.806	0	0	0	0
-0.55278	13.439	2.1675	-12.766	0	0	0	0
-0.51501	13.446	2.1568	-12.728	2.1826	-12.648	0	0
-0.48733	13.468	2.1459	-12.7	0	0	0	0
-0.4696	13.493	2.1338	-12.686	0	0	0	0
-0.46013	13.515	2.1206	-12.687	0	0	0	0
-0.45647	13.531	2.1066	-12.701	0	0	0	0
-0.45633	13.541	2.093	-12.726	0	0	0	0
-0.45791	13.546	2.0805	-12.757	0	0	0	0
-0.46001	13.548	2.07	-12.789	0	0	0	0
-0.46193	13.548	2.0617	-12.819	0	0	0	0
-0.46336	13.547	2.0559	-12.845	0	0	0	0
-0.4642	13.546	2.0526	-12.865	0	0	0	0
-0.46451	13.546	2.052	-12.879	0	0	0	0
-0.46439	13.546	2.0542	-12.885	0	0	0	0
-0.46397	13.548	2.0596	-12.883	0	0	0	0
-0.46341	13.55	2.0689	-12.869	0	0	0	0
-0.46295	13.552	2.0829	-12.842	0	0	0	0
-0.46292	13.554	2.1021	-12.801	0	0	0	0
-0.46375	13.552	2.1256	-12.747	0	0	2.1259	-12.707
-0.46599	13.545	2.152	-12.686	0	0	0	0
-0.47022	13.53	2.1788	-12.622	0	0	0	0
-0.47681	13.503	2.2034	-12.561	0	0	0	0
-0.48564	13.464	2.2227	-12.508	0	0	0	0
-0.49566	13.414	2.2336	-12.463	0	0	0	0
-0.50501	13.361	2.2328	-12.426	0	0	0	0
-0.51167	13.317	2.2181	-12.394	0	0	0	0
-0.51427	13.291	2.1883	-12.365	0	0	0	0
-0.51224	13.288	2.1458	-12.336	0	0	0	0
-0.50582	13.307	2.0951	-12.302	0	0	0	0
-0.49616	13.345	2.0415	-12.261	0	0	0	0
-0.48555	13.392	1.9895	-12.212	0	0	0	0
-0.47693	13.439	1.9425	-12.149	0	0	0	0
-0.47292	13.479	1.9008	-12.068	0	0	0	0
-0.4753	13.515	1.8621	-11.965	0	0	0	0
-0.48478	13.554	1.8235	-11.842	0	0	0	0
-0.50069	13.603	1.7827	-11.705	0	0	0	0
-0.5211	13.672	1.7383	-11.563	0	0	0	0
-0.54383	13.763	1.6896	-11.426	0	0	0	0
-0.5671	13.874	1.6371	-11.298	0	0	0	0
-0.58928	13.988	1.5821	-11.184	0	0	0	0
-0.60852	14.081	1.5276	-11.08	0	0	0	0
-0.62275	14.124	1.4774	-10.984	0	0	0	0
-0.62989	14.104	1.4347	-10.893	0	0	0	0
-0.62757	14.024	1.3998	-10.806	0	0	0	0
-0.61286	13.904	1.3704	-10.722	0	0	0	0
-0.58237	13.775	1.3424	-10.642	0	0	0	0
-0.53346	13.665	1.312	-10.569	0	0	0	0
-0.46602	13.592	1.2768	-10.508	0	0	0	0
-0.38378	13.559	1.2376	-10.464	0	0	0	0
-0.29438	13.555	1.1977	-10.437	0	0	0	0
-0.20721	13.561	1.1618	-10.424	0	0	0	0
-0.12903	13.566	1.1331	-10.42	0	0	0	0
-0.060835	13.572	1.1109	-10.421	0	0	0	0
0.000325	13.587	1.0913	-10.421	0	0	0	0
0.057166	13.62	1.0695	-10.421	0.000619	13.21	0	0
0.10981	13.677	1.041	-10.419	0	0	0	0
0.15668	13.753	1.0037	-10.42	0	0	0	0
0.19692	13.842	0.9574	-10.427	0	0	0	0
0.23144	13.939	0.90261	-10.444	0	0	0	0
0.26196	14.031	0.84075	-10.476	0	0	0	0
0.28944	14.1	0.77363	-10.524	0	0	0	0
0.31389	14.129	0.70257	-10.592	0	0	0.31392	14.398
0.33544	14.124	0.629	-10.676	0	0	0	0
0.35541	14.105	0.55586	-10.772	0	0	0	0
0.37647	14.101	0.48709	-10.875	0	0	0	0
0.40196	14.131	0.42609	-10.975	0	0	0	0
0.43439	14.21	0.3749	-11.064	0	0	0	0
0.47344	14.341	0.33404	-11.134	0	0	0	0
0.51459	14.516	0.30201	-11.185	0	0	0	0
0.55014	14.719	0.27519	-11.218	0	0	0	0
0.57365	14.939	0.24878	-11.239	0	0	0	0
0.58507	15.159	0.21853	-11.254	0	0	0	0
0.59186	15.362	0.18229	-11.269	0	0	0	0
0.6051	15.548	0.14001	-11.291	0	0	0	0
0.63381	15.738	0.092883	-11.32	0	0	0	0
0.68105	15.963	0.043427	-11.36	0	0	0	0
0.74242	16.236	-0.004731	-11.408	0	0	0	0
0.80797	16.536	-0.048024	-11.461	0	0	0	0
0.86737	16.826	-0.083473	-11.513	0	0	0	0
0.91499	17.075	-0.10856	-11.56	0	0	0	0
0.95069	17.27	-0.1218	-11.6	0	0	0	0
0.97736	17.402	-0.12384	-11.636	0	0	0	0
0.99821	17.466	-0.11745	-11.67	0	0	0	0
1.0153	17.459	-0.10645	-11.707	0	0	0	0
1.0294	17.4	-0.095028	-11.747	0	0	0	0
1.0408	17.327	-0.0879	-11.783	0	0	0	0
1.0501	17.28	-0.090561	-11.809	0	0	0	0
1.0577	17.279	-0.10881	-11.821	0	0	0	0
1.0636	17.325	-0.1479	-11.824	0	0	0	0
1.0663	17.396	-0.21139	-11.825	0	0	0	0
1.0632	17.454	-0.30031	-11.836	0	0	0	0
1.0527	17.463	-0.4124	-11.861	0	0	0	0
1.0359	17.417	-0.54172	-11.9	0	0	0	0
1.0162	17.34	-0.67958	-11.949	0	0	0	0
0.99635	17.261	-0.81742	-12.003	0	0	0	0
0.9766	17.195	-0.95023	-12.057	0	0	0	0
0.95578	17.142	-1.0774	-12.11	0	0	0	0
0.93288	17.092	-1.201	-12.159	0	0	0	0
0.90824	17.032	-1.3236	-12.198	0	0	0	0
0.88344	16.949	-1.4459	-12.228	0	0	0	0
0.86025	16.839	-1.5671	-12.249	0	0	0	0
0.83969	16.702	-1.6868	-12.264	0	0	0	0
0.82212	16.547	-1.8055	-12.27	0	0	0	0
0.80757	16.384	-1.923	-12.269	0	0	0	0
0.79553	16.234	-2.0382	-12.263	0	0	0	0
0.7843	16.117	-2.1504	-12.254	0	0	0	0
0.77114	16.042	-2.2615	-12.245	0	0	0	0
0.75324	16.013	-2.3753	-12.235	0	0	0	0
0.72897	16.024	-2.4953	-12.224	0	0	0	0
0.69904	16.068	-2.6234	-12.208	0	0	0	0
0.66674	16.136	-2.7582	-12.188	0	0	0	0
0.63635	16.215	-2.8955	-12.166	0	0	0	0
0.61099	16.289	-3.0309	-12.141	0	0	0	0
0.59175	16.336	-3.1626	-12.115	0	0	0	0
0.57839	16.344	-3.2915	-12.084	0	0	0	0
0.57003	16.317	-3.4185	-12.049	0	0	0	0
0.56559	16.272	-3.5434	-12.012	0	0	0	0
0.56393	16.227	-3.6644	-11.974	0	0	0	0
0.56403	16.191	-3.7784	-11.938	0	0	0	0
0.5651	16.168	-3.8815	-11.904	0	0	0	0
0.56659	16.158	-3.97	-11.872	0	0	0	0
0.56817	16.158	-4.0437	-11.839	0	0	0	0
0.56959	16.165	-4.1087	-11.799	0	0	0	0
0.57055	16.175	-4.1738	-11.745	0	0	0	0
0.57066	16.184	-4.2448	-11.673	0	0	0	0
0.56931	16.183	-4.3222	-11.585	0	0	0	0
0.56576	16.163	-4.4022	-11.49	0	0	0	0
0.5592	16.113	-4.4784	-11.399	-4.4627	-11.403	0	0
0.54912	16.023	-4.5446	-11.321	0	0	0	0
0.5358	15.885	-4.5972	-11.263	0	0	0	0
0.52097	15.705	-4.6366	-11.228	0	0	0	0
0.50774	15.506	-4.6654	-11.21	0	0	0	0
0.49904	15.321	-4.6864	-11.203	0	0	0	0
0.49564	15.175	-4.7013	-11.202	0	0	0	0
0.49613	15.075	-4.7118	-11.202	0	0	0	0
0.49865	15.016	-4.7201	-11.199	0	0	0	0
0.50202	14.989	-4.7287	-11.192	0	0	0	0
0.50596	14.981	-4.7396	-11.178	0	0	0	0
0.5108	14.984	-4.7532	-11.159	0	0	0	0
0.51714	14.992	-4.7685	-11.139	0	0	0	0
0.5255	15	-4.7833	-11.123	0	0	0	0
0.53591	15.008	-4.7961	-11.113	0	0	0	0
0.548	15.017	-4.8065	-11.111	0	0	0	0
0.56166	15.025	-4.8157	-11.115	0	0	0	0
0.57759	15.031	-4.8252	-11.121	0	0	0	0
0.59695	15.028	-4.837	-11.126	0	0	0	0
0.62016	15.007	-4.8522	-11.13	0	0	0	0
0.64592	14.957	-4.8709	-11.13	0	0	0	0
0.67149	14.875	-4.892	-11.127	0	0	0	0
0.69425	14.77	-4.914	-11.121	0	0	-4.9086	-11.095
0.71255	14.667	-4.9358	-11.111	0	0	0	0
0.72558	14.588	-4.9557	-11.099	0	0	0	0
0.73346	14.545	-4.9713	-11.084	0	0	0	0
0.73729	14.539	-4.9786	-11.069	0	0	0	0
0.73876	14.567	-4.9735	-11.056	0	0	0	0
0.7398	14.622	-4.9549	-11.042	0	0	0	0
0.7424	14.687	-4.9252	-11.024	0	0	0	0
0.74874	14.747	-4.8875	-11.001	0	0	0	0
0.76112	14.79	-4.8435	-10.976	0	0	0	0
0.78167	14.811	-4.7942	-10.953	0	0	0	0
0.81176	14.811	-4.7403	-10.937	0	0	0	0
0.85221	14.791	-4.6823	-10.929	0	0	0	0
0.90412	14.756	-4.6214	-10.928	0	0	0	0
0.96888	14.707	-4.5594	-10.934	0	0	0	0
1.0473	14.645	-4.4988	-10.945	0	0	0	0
1.1388	14.573	-4.4414	-10.961	0	0	0	0
1.24	14.494	-4.3869	-10.982	0	0	0	0
1.3456	14.412	-4.3331	-11.01	0	0	0	0
1.451	14.332	-4.2762	-11.046	0	0	0	0
1.5521	14.261	-4.2129	-11.089	0	0	0	0
1.6452	14.203	-4.1406	-11.134	0	0	0	0
1.7281	14.167	-4.0584	-11.174	0	0	0	0
1.802	14.156	-3.9676	-11.206	0	0	0	0
1.8708	14.171	-3.8703	-11.231	0	0	0	0
1.9377	14.208	-3.7673	-11.258	0	0	0	0
2.0027	14.255	-3.6578	-11.296	2.0244	13.914	0	0
2.0641	14.289	-3.5414	-11.352	0	0	0	0
2.1198	14.291	-3.4196	-11.424	0	0	0	0
2.1691	14.254	-3.2966	-11.507	0	0	0	0
2.2117	14.182	-3.1781	-11.592	0	0	0	0
2.2483	14.079	-3.0701	-11.673	0	0	0	0
2.2812	13.949	-2.977	-11.744	0	0	0	0
2.3141	13.804	-2.8995	-11.805	0	0	0	0
2.351	13.664	-2.8342	-11.861	0	0	0	0
2.3941	13.557	-2.7768	-11.915	0	0	0	0
2.4438	13.503	-2.724	-11.969	0	0	0	0
2.4984	13.507	-2.6739	-12.024	0	0	0	0
2.5544	13.556	-2.6254	-12.078	0	0	0	0
2.6076	13.627	-2.5767	-12.129	0	0	0	0
2.6548	13.696	-2.5261	-12.174	0	0	0	0
2.6938	13.748	-2.4716	-12.213	0	0	0	0
2.7244	13.776	-2.412	-12.243	0	0	0	0
2.7478	13.785	-2.3479	-12.266	0	0	0	0
2.7668	13.777	-2.282	-12.289	0	0	0	0
2.785	13.756	-2.2174	-12.318	0	0	0	0
2.8054	13.729	-2.1555	-12.362	0	0	2.75	13.751
2.8287	13.702	-2.0958	-12.424	0	0	0	0
2.8549	13.686	-2.0375	-12.503	0	0	0	0
2.8836	13.69	-1.9816	-12.592	0	0	0	0
2.9142	13.716	-1.9304	-12.681	0	0	0	0
2.9444	13.751	-1.887	-12.76	0	0	0	0
2.9701	13.769	-1.8531	-12.822	0	0	0	0
2.9876	13.749	-1.8295	-12.865	0	0	0	0
2.9947	13.685	-1.8151	-12.891	0	0	0	0
2.9911	13.588	-1.8081	-12.903	0	0	0	0
2.9784	13.481	-1.8061	-12.906	0	0	0	0
2.9594	13.39	-1.8073	-12.903	0	0	0	0
2.9362	13.334	-1.8102	-12.895	0	0	0	0
2.9093	13.324	-1.8139	-12.882	0	0	0	0
2.8784	13.368	-1.8179	-12.864	0	0	0	0
2.8433	13.467	-1.8217	-12.841	0	0	0	0
2.804	13.609	-1.8245	-12.814	0	0	0	0
2.7596	13.761	-1.8251	-12.787	0	0	0	0
2.7085	13.88	-1.8221	-12.764	0	0	0	0
2.6513	13.937	-1.814	-12.75	0	0	0	0
2.5913	13.93	-1.7999	-12.742	0	0	0	0
2.5323	13.875	-1.7802	-12.737	0	0	0	0
2.4768	13.795	-1.7562	-12.727	0	0	0	0
2.4272	13.721	-1.7296	-12.708	0	0	0	0
2.3849	13.681	-1.7013	-12.676	0	0	0	0
2.3485	13.688	-1.6703	-12.635	0	0	0	0
2.3127	13.739	-1.6334	-12.587	0	0	0	0
2.271	13.828	-1.5874	-12.536	0	0	0	0
2.218	13.938	-1.5305	-12.483	0	0	0	0
2.1511	14.053	-1.4642	-12.427	0	0	0	0
2.0703	14.149	-1.3928	-12.364	0	0	0	0
1.9771	14.208	-1.3226	-12.292	0	0	0	0
1.874	14.222	-1.2607	-12.214	0	0	0	0
1.7648	14.192	-1.2114	-12.137	0	0	0	0
1.6539	14.127	-1.1757	-12.064	0	0	0	0
1.5456	14.041	-1.1509	-11.995	0	0	0	0
1.4441	13.946	-1.1323	-11.925	0	0	0	0
1.352	13.853	-1.1156	-11.847	0	0	0	0
1.2694	13.772	-1.0976	-11.758	0	0	0	0
1.1951	13.71	-1.0771	-11.655	0	0	0	0
1.1269	13.669	-1.0537	-11.54	0	0	0	0
1.0636	13.652	-1.0278	-11.416	0	0	0	0
1.004	13.652	-1.0007	-11.284	0	0	0	0
0.94599	13.66	-0.97461	-11.146	0	0	0	0
0.88758	13.666	-0.95183	-11.002	0	0	0	0
0.82831	13.667	-0.93366	-10.853	0	0	0	0
0.76914	13.668	-0.91944	-10.708	0	0	0	0
0.71149	13.675	-0.90696	-10.572	0	0	0	0
0.6573	13.698	-0.89329	-10.449	-0.89761	-10.424	0	0
0.60892	13.74	-0.87554	-10.337	0	0	0	0
0.56753	13.794	-0.85189	-10.232	0	0	0	0
0.5318	13.848	-0.82286	-10.132	0	0	0	0
0.49877	13.897	-0.79128	-10.035	0	0	0	0
0.46631	13.939	-0.76079	-9.9407	0	0	0	0
0.43503	13.973	-0.73437	-9.8497	0	0	0	0
0.40786	13.998	-0.71425	-9.7629	0	0	0	0
0.38746	14.013	-0.7014	-9.6815	0	0	0	0
0.37449	14.02	-0.69415	-9.6048	0	0	-0.69629	-9.4696
0.36797	14.02	-0.68817	-9.5299	0	0	0	0
0.36612	14.016	-0.67822	-9.4511	0	0	0	0
0.36696	14.011	-0.66009	-9.3625	0	0	0	0
0.36857	14.008	-0.63159	-9.2611	0	0	0	0
0.36905	14.012	-0.59287	-9.1499	0	0	0	0
0.3665	14.027	-0.546	-9.0362	0	0	0	0
0.35902	14.058	-0.49385	-8.9277	0	0	0	0
0.34505	14.111	-0.43907	-8.8272	0	0	0	0
0.32382	14.186	-0.38359	-8.7344	0	0	0	0
0.29589	14.276	-0.32876	-8.6493	0	0	0	0
0.26377	14.367	-0.27554	-8.5746	0	0	0	0
0.232	14.443	-0.22508	-8.5124	0	0	0	0
0.20609	14.495	-0.17877	-8.4604	0	0	0	0
0.19114	14.527	-0.13775	-8.4115	0	0	0	0
0.19148	14.542	-0.10224	-8.3551	0	0	0	0
0.21128	14.544	-0.071627	-8.2806	0	0	0	0
0.25429	14.534	-0.045054	-8.1814	0	0	0	0
0.32234	14.51	-0.02217	-8.059	0	0	0	0
0.41304	14.468	-0.003191	-7.9238	0	0	0	0
0.51922	14.401	0.011933	-7.7869	0	0	0	0
0.63222	14.302	0.024135	-7.6529	0	0	0	0
0.74599	14.175	0.034948	-7.5191	0	0	0	0
0.85791	14.03	0.045761	-7.3802	0	0	0	0
0.96719	13.889	0.057217	-7.2316	0	0	0	0
1.0736	13.778	0.069091	-7.0742	0	0	0	0
1.1767	13.714	0.08079	-6.9182	0	0	0	0
1.2753	13.702	0.092084	-6.7793	0	0	0	0
1.3678	13.731	0.10341	-6.6683	0	0	0	0
1.4534	13.787	0.11551	-6.5869	0	0	0	0
1.5327	13.856	0.1287	-6.5305	1.5219	13.873	0	0
1.6079	13.929	0.14225	-6.491	0	0	0	0
1.6829	14.002	0.15456	-6.459	0	0	0	0
1.7624	14.076	0.16419	-6.4273	0	0	0	0
1.8495	14.156	0.17077	-6.391	0	0	0	0
1.9435	14.254	0.17512	-6.3469	0	0	1.9415	13.933
2.0386	14.375	0.17891	-6.2939	0	0	0	0
2.1266	14.513	0.18426	-6.2359	0	0	0	0
2.2011	14.652	0.19296	-6.1837	0	0	0	0
2.2606	14.782	0.20492	-6.1507	0	0	0	0
2.3088	14.911	0.21789	-6.1451	0	0	0	0
2.3515	15.05	0.22944	-6.1651	0	0	0	0
2.3939	15.211	0.23852	-6.2021	0	0	0	0
2.4373	15.391	0.24509	-6.246	0	0	0	0
2.4788	15.571	0.2492	-6.2892	0	0	0	0
2.5126	15.727	0.25034	-6.3271	0	0	0	0
2.5334	15.843	0.24708	-6.3558	0	0	0	0
2.5384	15.912	0.23693	-6.372	0	0	0	0
2.5272	15.934	0.21658	-6.3748	0	0	0	0
2.501	15.905	0.18269	-6.3676	0	0	0	0
2.4614	15.825	0.13306	-6.3588	0	0	0	0
2.4101	15.694	0.067241	-6.3584	0	0	0	0
2.3502	15.525	-0.013738	-6.3706	0	0	0	0
2.2883	15.346	-0.10735	-6.3929	0	0	0	0
2.232	15.198	-0.20863	-6.4201	0	0	0	0
2.1858	15.112	-0.30988	-6.4456	0	0	0	0
2.1493	15.107	-0.4028	-6.4606	0	0	0	0
2.1195	15.187	-0.48129	-6.4564	0	0	0	0
2.0939	15.343	-0.5431	-6.4318	0	0	0	0
2.0709	15.552	-0.58977	-6.3933	0	0	0	0
2.0499	15.781	-0.62547	-6.3482	0	0	0	0
2.0305	16.002	-0.65531	-6.3	0	0	0	0
2.0124	16.201	-0.68387	-6.2494	0	0	0	0
1.9949	16.373	-0.71422	-6.1968	0	0	0	0
1.9767	16.522	-0.7474	-6.1432	0	0	0	0
1.9559	16.649	-0.78254	-6.0893	0	0	0	0
1.9291	16.744	-0.81754	-6.0332	0	0	0	0
1.8918	16.793	-0.84994	-5.9695	0	0	0	0
1.8401	16.791	-0.87779	-5.8935	0	0	0	0
1.7713	16.74	-0.90029	-5.8064	0	0	0	0
1.6847	16.649	-0.91816	-5.7151	-0.46519	-3.3744	0	0
1.5827	16.537	-0.93343	-5.6266	0	0	0	0
1.4703	16.426	-0.94857	-5.5458	0	0	0	0
1.3524	16.331	-0.96549	-5.4737	0	0	0	0
1.2332	16.261	-0.98479	-5.4063	0	0	0	0
1.1152	16.22	-1.0058	-5.337	0	0	0	0
0.99916	16.213	-1.0271	-5.2638	0	0	0	0
0.88399	16.242	-1.0477	-5.1924	0	0	0	0
0.7683	16.297	-1.0675	-5.1319	0	0	-0.51863	-3.1974
0.65145	16.349	-1.0863	-5.0877	0	0	0	0
0.5348	16.362	-1.1036	-5.0596	0	0	0	0
0.4212	16.314	-1.1173	-5.0436	0	0	0	0
0.31311	16.206	-1.1249	-5.0332	0	0	0	0
0.21024	16.053	-1.1245	-5.0206	0	0	0	0
0.10841	15.87	-1.1156	-4.9974	0	0	0	0
-0.000504	15.677	-1.0995	-4.9558	0	0	0	0
-0.13024	15.481	-1.0797	-4.8906	0	0	0	0
-0.30316	15.275	-1.0627	-4.8016	0	0	0	0
-0.55045	15.025	-1.0555	-4.6936	0	0	0	0
-0.90576	14.678	-1.0631	-4.5744	0	0	0	0
-1.3895	14.193	-1.0858	-4.4538	0	0	0	0
-1.9822	13.574	-1.1208	-4.3425	0	0	0	0
-2.6073	12.902	-1.1632	-4.252	-0.74452	2.026	0	0
-3.1592	12.297	-1.2062	-4.1923	0	0	0	0
-3.5657	11.846	-1.243	-4.1671	0	0	-0.23182	0.61749
