## Supplementary material for "How to control unpredictable others in court-net sports": Collegiate match data: u2_1_1.txt

0.61177	-11.995	-2.2752	10.72	0	0	-2.2762	10.725
0.61554	-11.984	-2.267	10.715	0	0	0	0
0.62286	-11.971	-2.2597	10.709	0	0	0	0
0.63365	-11.955	-2.2545	10.705	0	0	0	0
0.64697	-11.938	-2.2518	10.704	0	0	0	0
0.66107	-11.921	-2.252	10.71	0	0	0	0
0.67396	-11.904	-2.2549	10.727	0	0	0	0
0.6841	-11.888	-2.26	10.761	0	0	0	0
0.69058	-11.875	-2.266	10.814	0	0	0	0
0.69287	-11.867	-2.271	10.888	0	0	0	0
0.69066	-11.863	-2.2716	10.974	0	0	0	0
0.68406	-11.864	-2.263	11.054	0	0	0	0
0.67396	-11.867	-2.2407	11.113	0	0	0	0
0.66227	-11.875	-2.2023	11.153	0	0	0	0
0.65129	-11.888	-2.1479	11.197	0	0	0	0
0.64256	-11.909	-2.0786	11.263	0	0	0	0
0.63621	-11.936	-1.9944	11.355	0	0	0	0
0.63118	-11.97	-1.8943	11.463	0	0	0	0
0.62575	-12.01	-1.7796	11.575	0	0	0	0
0.6181	-12.058	-1.6554	11.678	0	0	0	0
0.60671	-12.116	-1.529	11.765	0	0	0	0
0.59046	-12.184	-1.4071	11.842	0	0	0	0
0.56868	-12.26	-1.2947	11.917	0	0	0	0
0.54123	-12.342	-1.1947	11.994	-0.22026	2.1408	0	0
0.50858	-12.424	-1.1086	12.066	0	0	0	0
0.47178	-12.504	-1.0368	12.123	0	0	0	0
0.43196	-12.58	-0.9782	12.154	0	0	0	0
0.39003	-12.654	-0.93127	12.154	0	0	0	0
0.34675	-12.725	-0.89387	12.127	0	0	0	0
0.3028	-12.793	-0.86314	12.083	0	0	0	0
0.25842	-12.854	-0.8352	12.037	0	0	0	0
0.21313	-12.907	-0.8053	11.999	0	0	0	0
0.16612	-12.949	-0.76854	11.973	0	0	0	0
0.11697	-12.982	-0.72123	11.955	0	0	0	0
0.066255	-13.005	-0.66223	11.941	0	0	0	0
0.015465	-13.023	-0.59298	11.921	0	0	0	0
-0.033561	-13.038	-0.51592	11.884	0	0	0	0
-0.079149	-13.056	-0.43349	11.826	0	0	0	0
-0.12006	-13.08	-0.34856	11.75	0	0	-0.35071	7.042
-0.15542	-13.116	-0.26488	11.668	0	0	0	0
-0.18471	-13.167	-0.18664	11.594	0	0	0	0
-0.20788	-13.235	-0.11735	11.538	0	0	0	0
-0.22536	-13.317	-0.059154	11.506	0	0	0	0
-0.23831	-13.409	-0.013677	11.501	0	0	0	0
-0.24857	-13.503	0.016593	11.53	0	0	0	0
-0.25807	-13.59	0.028996	11.599	0	0	0	0
-0.26791	-13.662	0.023172	11.7	0	0	0	0
-0.2785	-13.716	0.002274	11.805	0	0	0	0
-0.29105	-13.749	-0.0284	11.884	0	0	0	0
-0.30869	-13.767	-0.063756	11.921	0	0	0	0
-0.33636	-13.771	-0.10007	11.922	0	0	0	0
-0.37947	-13.768	-0.13477	11.902	0	0	0	0
-0.442	-13.76	-0.16629	11.876	0	0	0	0
-0.52449	-13.753	-0.19387	11.851	0	0	0	0
-0.62289	-13.748	-0.21683	11.833	0	0	0	0
-0.72925	-13.749	-0.23439	11.821	0	0	0	0
-0.83442	-13.755	-0.24632	11.818	0	0	0	0
-0.93172	-13.767	-0.25323	11.822	0	0	0	0
-1.0193	-13.784	-0.25605	11.836	0	0	0	0
-1.0999	-13.806	-0.25542	11.862	0	0	0	0
-1.1796	-13.832	-0.25145	11.899	0	0	0	0
-1.2654	-13.863	-0.24376	11.946	0	0	0	0
-1.3627	-13.902	-0.23175	11.996	0	0	0	0
-1.4743	-13.952	-0.21497	12.041	0	0	0	0
-1.5988	-14.016	-0.19351	12.074	0	0	0	0
-1.732	-14.097	-0.16838	12.098	0	0	0	0
-1.867	-14.189	-0.1417	12.117	0	0	0	0
-1.9962	-14.287	-0.11663	12.139	0	0	0	0
-2.1122	-14.384	-0.096471	12.171	0	0	0	0
-2.2093	-14.478	-0.083015	12.217	0	0	0	0
-2.2848	-14.567	-0.075929	12.278	0	0	0	0
-2.3393	-14.649	-0.07352	12.352	0	0	0	0
-2.3767	-14.72	-0.073744	12.438	0	0	0	0
-2.4015	-14.779	-0.074729	12.54	-0.83161	-3.7687	0	0
-2.4171	-14.824	-0.074895	12.659	0	0	0	0
-2.4258	-14.858	-0.073071	12.786	0	0	0	0
-2.4285	-14.885	-0.068912	12.911	0	0	0	0
-2.4266	-14.906	-0.063132	13.029	0	0	0	0
-2.4217	-14.923	-0.05691	13.14	0	0	0	0
-2.4155	-14.936	-0.051007	13.248	0	0	0	0
-2.4091	-14.945	-0.045436	13.35	0	0	0	0
-2.4032	-14.951	-0.039537	13.439	0	0	0	0
-2.3978	-14.954	-0.032226	13.506	0	0	0	0
-2.3922	-14.955	-0.02251	13.555	0	0	0	0
-2.3855	-14.955	-0.00974	13.596	0	0	0	0
-2.3762	-14.955	0.007014	13.632	0	0	0.015684	13.694
-2.3625	-14.959	0.029645	13.659	0	0	0	0
-2.3433	-14.969	0.060464	13.67	0	0	0	0
-2.3184	-14.986	0.10059	13.659	0	0	0	0
-2.2888	-15.011	0.14856	13.631	0	0	0	0
-2.2573	-15.043	0.20016	13.6	0	0	0	0
-2.2283	-15.083	0.25023	13.582	0	0	0	0
-2.2066	-15.129	0.29528	13.583	0	0	0	0
-2.196	-15.181	0.33478	13.593	0	0	0	0
-2.1984	-15.238	0.37057	13.6	0	0	0	0
-2.2137	-15.297	0.40549	13.592	0	0	0	0
-2.24	-15.353	0.44214	13.559	0	0	0	0
-2.2749	-15.404	0.48202	13.494	0	0	0	0
-2.3153	-15.445	0.52563	13.395	0	0	0	0
-2.3577	-15.478	0.57323	13.268	0	0	0	0
-2.3989	-15.503	0.62493	13.129	0	0	0	0
-2.436	-15.523	0.67989	12.994	0	0	0	0
-2.4671	-15.54	0.73557	12.88	0	0	0	0
-2.4908	-15.553	0.78863	12.791	0	0	0	0
-2.5059	-15.563	0.8365	12.728	0	0	0	0
-2.511	-15.568	0.87806	12.695	0	0	0	0
-2.5047	-15.568	0.91341	12.698	0	0	0	0
-2.4865	-15.564	0.94386	12.738	0	0	0	0
-2.4567	-15.555	0.97223	12.814	0	0	0	0
-2.417	-15.545	1.0031	12.923	0	0	0	0
-2.3692	-15.533	1.0416	13.061	0	0	0	0
-2.3151	-15.524	1.0919	13.219	0	0	0	0
-2.2561	-15.519	1.156	13.38	0	0	0	0
-2.1934	-15.519	1.2345	13.522	0	0	0	0
-2.1284	-15.523	1.3267	13.631	0	0	0	0
-2.0622	-15.529	1.43	13.704	0	0	0	0
-1.9957	-15.531	1.5417	13.748	0	0	0	0
-1.93	-15.524	1.6592	13.777	0	0	0	0
-1.8666	-15.505	1.7801	13.801	0	0	0	0
-1.807	-15.472	1.901	13.826	0	0	0	0
-1.7527	-15.425	2.0175	13.848	0	0	0	0
-1.7049	-15.365	2.1239	13.862	0	0	0	0
-1.6642	-15.298	2.2149	13.861	0	0	0	0
-1.6302	-15.226	2.2879	13.846	0	0	0	0
-1.6023	-15.156	2.3432	13.83	0	0	0	0
-1.5795	-15.089	2.3838	13.83	2.3595	13.571	0	0
-1.5613	-15.026	2.4138	13.861	0	0	0	0
-1.5475	-14.967	2.4364	13.926	0	0	0	0
-1.5381	-14.908	2.4534	14.022	0	0	0	0
-1.533	-14.844	2.4662	14.14	0	0	0	0
-1.5313	-14.771	2.4766	14.268	0	0	0	0
-1.5319	-14.688	2.4861	14.396	0	0	0	0
-1.5333	-14.594	2.4957	14.514	0	0	0	0
-1.5337	-14.495	2.5063	14.62	0	0	0	0
-1.5313	-14.397	2.5187	14.712	0	0	0	0
-1.5242	-14.309	2.5335	14.791	0	0	2.5146	14.905
-1.5113	-14.238	2.5507	14.85	0	0	0	0
-1.4922	-14.186	2.5687	14.889	0	0	0	0
-1.4686	-14.151	2.5847	14.911	0	0	0	0
-1.4427	-14.13	2.5956	14.92	0	0	0	0
-1.417	-14.118	2.5986	14.922	0	0	0	0
-1.3932	-14.108	2.5925	14.921	0	0	0	0
-1.3727	-14.097	2.5772	14.92	0	0	0	0
-1.3568	-14.081	2.5539	14.921	0	0	0	0
-1.3471	-14.058	2.5249	14.925	0	0	0	0
-1.3446	-14.025	2.4919	14.931	0	0	0	0
-1.3503	-13.983	2.4554	14.94	0	0	0	0
-1.3651	-13.934	2.4157	14.952	0	0	0	0
-1.3909	-13.879	2.3731	14.966	0	0	0	0
-1.4304	-13.819	2.3298	14.979	0	0	0	0
-1.4856	-13.757	2.2886	14.99	0	0	0	0
-1.5572	-13.695	2.2521	14.993	0	0	0	0
-1.643	-13.636	2.2219	14.984	0	0	0	0
-1.7393	-13.582	2.1967	14.958	0	0	0	0
-1.8413	-13.533	2.1732	14.91	0	0	0	0
-1.944	-13.491	2.1477	14.84	0	0	0	0
-2.0423	-13.458	2.1175	14.752	0	0	0	0
-2.1327	-13.433	2.0817	14.656	0	0	0	0
-2.2142	-13.416	2.0403	14.561	0	0	0	0
-2.2871	-13.405	1.9935	14.477	0	0	0	0
-2.3529	-13.397	1.9417	14.413	0	0	0	0
-2.4141	-13.391	1.8855	14.372	0	0	0	0
-2.4735	-13.383	1.8253	14.354	0	0	0	0
-2.5339	-13.372	1.7612	14.354	0	0	0	0
-2.5973	-13.357	1.6929	14.367	0	0	0	0
-2.6651	-13.334	1.6219	14.388	0	0	0	0
-2.7369	-13.304	1.5511	14.413	0	0	0	0
-2.8105	-13.267	1.4841	14.438	0	0	0	0
-2.8811	-13.229	1.4221	14.459	0	0	0	0
-2.9436	-13.194	1.3639	14.474	0	0	0	0
-2.9937	-13.166	1.3082	14.476	0	0	0	0
-3.03	-13.145	1.254	14.459	0	0	0	0
-3.053	-13.131	1.2005	14.416	0	0	0	0
-3.0649	-13.121	1.1455	14.34	0	0	0	0
-3.0685	-13.113	1.086	14.235	0	0	0	0
-3.0656	-13.106	1.0189	14.111	0	0	0	0
-3.0576	-13.1	0.94264	13.984	0	0	0	0
-3.0447	-13.094	0.85846	13.867	0	0	0	0
-3.0271	-13.086	0.77104	13.76	0	0	0	0
-3.0055	-13.074	0.68651	13.664	0	0	0	0
-2.9812	-13.059	0.60969	13.588	0	0	0	0
-2.9565	-13.038	0.54259	13.538	0	0	0	0
-2.9337	-13.011	0.4848	13.513	0	0	0	0
-2.9161	-12.975	0.43468	13.5	0	0	0	0
-2.9063	-12.929	0.39053	13.485	-2.8693	-12.926	0	0
-2.9055	-12.875	0.35163	13.458	0	0	0	0
-2.9129	-12.816	0.31865	13.421	0	0	0	0
-2.9257	-12.755	0.2928	13.377	0	0	0	0
-2.9405	-12.699	0.27416	13.332	0	0	0	0
-2.954	-12.652	0.26106	13.287	0	0	0	0
-2.964	-12.618	0.2507	13.239	0	0	0	0
-2.9699	-12.598	0.24006	13.189	0	0	0	0
-2.972	-12.59	0.22682	13.143	0	0	0	0
-2.9712	-12.589	0.20984	13.108	0	0	0	0
-2.9679	-12.592	0.18925	13.093	0	0	0	0
-2.9625	-12.595	0.16619	13.109	0	0	0	0
-2.955	-12.594	0.14244	13.164	0	0	0	0
-2.9453	-12.589	0.12002	13.258	0	0	0	0
-2.9334	-12.577	0.10078	13.379	0	0	0	0
-2.9191	-12.559	0.085969	13.514	0	0	0	0
-2.902	-12.536	0.075819	13.653	0	0	0	0
-2.8812	-12.509	0.06968	13.797	0	0	-2.8666	-12.442
-2.8557	-12.48	0.066585	13.948	0	0	0	0
-2.8243	-12.448	0.065767	14.1	0	0	0	0
-2.7859	-12.412	0.066896	14.23	0	0	0	0
-2.7404	-12.372	0.070015	14.307	0	0	0	0
-2.6889	-12.33	0.075231	14.316	0	0	0	0
-2.6341	-12.285	0.082447	14.269	0	0	0	0
-2.5785	-12.243	0.091401	14.192	0	0	0	0
-2.5232	-12.205	0.10184	14.112	0	0	0	0
-2.4678	-12.177	0.11332	14.044	0	0	0	0
-2.4114	-12.156	0.12449	13.994	0	0	0	0
-2.3533	-12.139	0.13231	13.966	0	0	0	0
-2.2939	-12.121	0.13165	13.965	0	0	0	0
-2.2336	-12.101	0.1166	13.996	0	0	0	0
-2.1726	-12.079	0.08254	14.057	0	0	0	0
-2.1105	-12.057	0.026884	14.131	0	0	0	0
-2.0465	-12.038	-0.051295	14.189	0	0	0	0
-1.98	-12.025	-0.1506	14.204	0	0	0	0
-1.9108	-12.02	-0.26609	14.163	0	0	0	0
-1.8396	-12.027	-0.39004	14.068	0	0	0	0
-1.7675	-12.049	-0.51477	13.935	0	0	0	0
-1.6959	-12.084	-0.63553	13.784	0	0	0	0
-1.6261	-12.128	-0.75138	13.638	0	0	0	0
-1.558	-12.177	-0.86421	13.518	0	0	0	0
-1.4902	-12.228	-0.97712	13.446	0	0	0	0
-1.4203	-12.28	-1.0925	13.434	0	0	0	0
-1.3466	-12.333	-1.2113	13.484	0	0	0	0
-1.27	-12.389	-1.3332	13.588	-1.3334	13.252	0	0
-1.1935	-12.447	-1.4562	13.729	0	0	0	0
-1.1201	-12.505	-1.5769	13.875	0	0	0	0
-1.0512	-12.562	-1.6917	13.998	0	0	0	0
-0.98651	-12.618	-1.7989	14.086	0	0	0	0
-0.92453	-12.671	-1.8992	14.147	0	0	0	0
-0.86343	-12.722	-1.994	14.195	0	0	0	0
-0.80212	-12.769	-2.0831	14.24	0	0	0	0
-0.74162	-12.811	-2.1642	14.283	0	0	0	0
-0.68437	-12.847	-2.2338	14.314	0	0	0	0
-0.63195	-12.883	-2.2881	14.319	0	0	0	0
-0.58379	-12.924	-2.3252	14.292	0	0	0	0
-0.53795	-12.975	-2.3468	14.237	0	0	0	0
-0.49225	-13.039	-2.358	14.174	0	0	-2.2912	13.766
-0.44521	-13.117	-2.3647	14.126	0	0	0	0
-0.39685	-13.205	-2.3707	14.107	0	0	0	0
-0.34898	-13.298	-2.3769	14.114	0	0	0	0
-0.30437	-13.388	-2.3831	14.142	0	0	0	0
-0.26539	-13.47	-2.3897	14.183	0	0	0	0
-0.23351	-13.538	-2.3971	14.233	0	0	0	0
-0.20979	-13.591	-2.4061	14.284	0	0	0	0
-0.19506	-13.626	-2.4163	14.325	0	0	0	0
-0.18981	-13.647	-2.4273	14.345	0	0	0	0
-0.19432	-13.657	-2.438	14.338	0	0	0	0
-0.20885	-13.66	-2.4473	14.31	0	0	0	0
-0.23327	-13.657	-2.4537	14.274	0	0	0	0
-0.26619	-13.651	-2.4554	14.239	0	0	0	0
-0.30497	-13.643	-2.4501	14.209	0	0	0	0
-0.34662	-13.636	-2.4357	14.183	0	0	0	0
-0.38844	-13.631	-2.41	14.155	0	0	0	0
-0.42816	-13.632	-2.3722	14.12	0	0	0	0
-0.46396	-13.639	-2.3222	14.072	0	0	0	0
-0.4948	-13.654	-2.2604	14.012	0	0	0	0
-0.52061	-13.674	-2.1869	13.943	0	0	0	0
-0.54208	-13.697	-2.1032	13.879	0	0	0	0
-0.55973	-13.724	-2.0126	13.831	0	0	0	0
-0.5729	-13.752	-1.9195	13.81	0	0	0	0
-0.5796	-13.78	-1.8288	13.829	0	0	0	0
-0.57716	-13.808	-1.7451	13.9	0	0	0	0
-0.56281	-13.836	-1.671	14.018	0	0	0	0
-0.53418	-13.869	-1.6077	14.164	0	0	0	0
-0.49007	-13.909	-1.5555	14.316	0	0	0	0
-0.43115	-13.958	-1.5129	14.457	0	0	0	0
-0.36021	-14.014	-1.477	14.572	0	0	0	0
-0.28196	-14.074	-1.4441	14.648	0	0	0	0
-0.20142	-14.132	-1.4096	14.678	0	0	0	0
-0.12232	-14.181	-1.3678	14.658	0	0	0	0
-0.047346	-14.221	-1.3135	14.586	0	0	0	0
0.021059	-14.251	-1.2429	14.46	0	0	0	0
0.081267	-14.274	-1.1547	14.285	0	0	0	0
0.13297	-14.291	-1.0514	14.071	0	0	0	0
0.1767	-14.305	-0.93973	13.84	0	0	0	0
0.21314	-14.314	-0.82934	13.622	0	0	0	0
0.24267	-14.319	-0.72811	13.453	0	0	0	0
0.26544	-14.318	-0.63813	13.357	0.26349	-14.31	0	0
0.28181	-14.313	-0.55663	13.337	0	0	0	0
0.29256	-14.305	-0.48013	13.377	0	0	0	0
0.29874	-14.297	-0.40691	13.453	0	0	0	0
0.30135	-14.292	-0.33748	13.54	0	0	0	0
0.30121	-14.289	-0.27381	13.618	0	0	0	0
0.29893	-14.289	-0.21828	13.676	0	0	0	0
0.295	-14.292	-0.17276	13.712	0	0	0	0
0.28992	-14.294	-0.13835	13.73	0	0	0	0
0.28435	-14.294	-0.11504	13.735	0	0	0	0
0.27903	-14.29	-0.10131	13.733	0	0	0	0
0.27443	-14.28	-0.094601	13.726	0	0	0	0
0.27049	-14.26	-0.092213	13.717	0	0	0	0
0.26656	-14.23	-0.091922	13.708	0	0	0	0
0.26178	-14.189	-0.092261	13.699	0	0	0	0
0.25553	-14.139	-0.0926	13.691	0	0	0	0
0.24802	-14.081	-0.093146	13.686	0	0	0.25966	-14.053
0.24051	-14.019	-0.094905	13.688	0	0	0	0
0.23522	-13.954	-0.0996	13.703	0	0	0	0
0.23468	-13.892	-0.10947	13.738	0	0	0	0
0.24072	-13.836	-0.12666	13.799	0	0	0	0
0.25384	-13.788	-0.15193	13.891	0	0	0	0
0.27314	-13.751	-0.18329	14.009	0	0	0	0
0.29673	-13.725	-0.21611	14.138	0	0	0	0
0.322	-13.706	-0.24535	14.256	0	0	0	0
0.34573	-13.695	-0.26807	14.349	0	0	0	0
0.36483	-13.688	-0.28382	14.412	0	0	0	0
0.37774	-13.684	-0.29351	14.45	0	0	0	0
0.38506	-13.681	-0.29811	14.469	0	0	0	0
0.38876	-13.676	-0.29789	14.476	0	0	0	0
0.39095	-13.665	-0.29198	14.475	0	0	0	0
0.39307	-13.646	-0.27849	14.465	0	0	0	0
0.39565	-13.617	-0.25502	14.446	0	0	0	0
0.39866	-13.579	-0.21964	14.414	0	0	0	0
0.40179	-13.534	-0.17213	14.362	0	0	0	0
0.40465	-13.484	-0.11449	14.289	0	0	0	0
0.40664	-13.431	-0.049905	14.196	0	0	0	0
0.40699	-13.379	0.019507	14.093	0	0	0	0
0.40479	-13.331	0.094167	14.003	0	0	0	0
0.39884	-13.289	0.17694	13.952	0	0	0	0
0.38734	-13.254	0.27156	13.946	0	0	0	0
0.36797	-13.223	0.37994	13.966	0	0	0	0
0.33844	-13.196	0.50034	13.977	0	0	0	0
0.29725	-13.171	0.6278	13.954	0	0	0	0
0.24449	-13.149	0.75542	13.89	0.70813	13.863	0	0
0.18226	-13.129	0.87578	13.796	0	0	0	0
0.1141	-13.112	0.98309	13.693	0	0	0	0
0.043746	-13.099	1.0756	13.605	0	0	0	0
-0.025668	-13.093	1.1557	13.555	0	0	0	0
-0.092302	-13.095	1.2275	13.556	0	0	0	0
-0.15618	-13.103	1.2944	13.6	0	0	0	0
-0.21891	-13.113	1.3588	13.661	0	0	0	0
-0.28269	-13.116	1.4231	13.708	0	0	0	0
-0.3492	-13.104	1.4886	13.718	0	0	0	0
-0.41897	-13.07	1.556	13.684	0	0	0	0
-0.49134	-13.012	1.6246	13.613	0	0	0	0
-0.56479	-12.932	1.6935	13.527	0	0	0	0
-0.6374	-12.838	1.7615	13.447	0	0	1.7217	13.328
-0.70769	-12.739	1.8269	13.383	0	0	0	0
-0.77474	-12.64	1.887	13.338	0	0	0	0
-0.83746	-12.547	1.9387	13.31	0	0	0	0
-0.8944	-12.467	1.98	13.294	0	0	0	0
-0.9443	-12.404	2.0114	13.286	0	0	0	0
-0.98632	-12.361	2.0346	13.281	0	0	0	0
-1.0198	-12.337	2.0522	13.276	0	0	0	0
-1.0447	-12.329	2.0675	13.267	0	0	0	0
-1.0612	-12.332	2.084	13.252	0	0	0	0
-1.0705	-12.336	2.105	13.233	0	0	0	0
-1.0739	-12.335	2.1325	13.213	0	0	0	0
-1.0734	-12.322	2.1658	13.198	0	0	0	0
-1.0719	-12.296	2.2025	13.201	0	0	0	0
-1.0726	-12.258	2.2408	13.237	0	0	0	0
-1.0794	-12.209	2.2807	13.318	0	0	0	0
-1.095	-12.151	2.3227	13.434	0	0	0	0
-1.1207	-12.083	2.3658	13.553	0	0	0	0
-1.1558	-12.009	2.4071	13.626	0	0	0	0
-1.1992	-11.929	2.4438	13.617	0	0	0	0
-1.2498	-11.846	2.4755	13.523	0	0	0	0
-1.3078	-11.762	2.5032	13.367	0	0	0	0
-1.3733	-11.678	2.5266	13.174	0	0	0	0
-1.4457	-11.596	2.5427	12.968	0	0	0	0
-1.5224	-11.519	2.5472	12.779	0	0	0	0
-1.6001	-11.446	2.5376	12.63	0	0	0	0
-1.6763	-11.378	2.5141	12.538	0	0	0	0
-1.7505	-11.312	2.4802	12.504	0	0	0	0
-1.824	-11.247	2.4404	12.519	0	0	0	0
-1.8991	-11.182	2.3983	12.572	0	0	0	0
-1.978	-11.115	2.3562	12.652	0	0	0	0
-2.0633	-11.045	2.3152	12.747	0	0	0	0
-2.1566	-10.968	2.2757	12.842	0	0	0	0
-2.2581	-10.881	2.2374	12.918	0	0	0	0
-2.3657	-10.786	2.199	12.956	0	0	0	0
-2.4755	-10.683	2.1591	12.947	0	0	0	0
-2.5836	-10.577	2.1153	12.897	0	0	0	0
-2.6858	-10.472	2.064	12.829	0	0	0	0
-2.7782	-10.373	2.0013	12.769	0	0	0	0
-2.8576	-10.284	1.9255	12.742	0	0	0	0
-2.9218	-10.211	1.8381	12.758	0	0	0	0
-2.9706	-10.156	1.744	12.822	0	0	0	0
-3.006	-10.117	1.6501	12.93	0	0	0	0
-3.031	-10.091	1.5616	13.062	0	0	0	0
-3.0495	-10.073	1.481	13.188	0	0	0	0
-3.0646	-10.059	1.4075	13.283	0	0	0	0
-3.079	-10.045	1.3383	13.336	0	0	0	0
-3.0935	-10.03	1.2715	13.348	0	0	0	0
-3.1074	-10.014	1.2063	13.326	0	0	0	0
-3.1197	-9.9989	1.1437	13.287	0	0	0	0
-3.1303	-9.9863	1.0856	13.25	0	0	0	0
-3.1401	-9.9752	1.0338	13.229	0	0	0	0
-3.1507	-9.9632	0.98857	13.233	0	0	0	0
-3.1632	-9.9471	0.94857	13.264	0	0	0	0
-3.1777	-9.924	0.91206	13.318	0	0	0	0
-3.1935	-9.8919	0.87802	13.385	0	0	0	0
-3.2098	-9.8501	0.846	13.453	0	0	0	0
-3.2262	-9.7991	0.81533	13.509	-3.2191	-9.8218	0	0
-3.2426	-9.7413	0.78527	13.549	0	0	0	0
-3.2589	-9.6811	0.75617	13.568	0	0	0	0
-3.2742	-9.6245	0.72982	13.563	0	0	0	0
-3.2871	-9.5778	0.70851	13.529	0	0	0	0
-3.2961	-9.5453	0.69403	13.459	0	0	0	0
-3.3006	-9.5285	0.68684	13.356	0	0	0	0
-3.3003	-9.5266	0.68553	13.232	0	0	0	0
-3.2958	-9.5371	0.68767	13.11	0	0	0	0
-3.2881	-9.5568	0.69112	13.01	0	0	0	0
-3.2786	-9.5815	0.69459	12.941	0	0	0	0
-3.2691	-9.6062	0.69749	12.901	0	0	0	0
-3.2615	-9.6263	0.6997	12.883	0	0	0	0
-3.2577	-9.6381	0.70134	12.88	0	0	0	0
-3.2592	-9.6392	0.70256	12.885	0	0	0	0
-3.2672	-9.6278	0.70349	12.893	0	0	0	0
-3.2825	-9.6033	0.70403	12.9	0	0	0	0
-3.3051	-9.5661	0.70387	12.903	0	0	0	0
-3.3331	-9.5183	0.70241	12.898	0	0	-3.2928	-9.5236
-3.3634	-9.4633	0.69881	12.881	0	0	0	0
-3.3912	-9.4053	0.69216	12.851	0	0	0	0
-3.4107	-9.3484	0.68174	12.806	0	0	0	0
-3.4165	-9.2959	0.66765	12.751	0	0	0	0
-3.406	-9.2503	0.65115	12.695	0	0	0	0
-3.3804	-9.2143	0.63426	12.653	0	0	0	0
-3.3431	-9.1902	0.61856	12.639	0	0	0	0
-3.2989	-9.1789	0.605	12.662	0	0	0	0
-3.2515	-9.1804	0.59462	12.727	0	0	0	0
-3.2022	-9.1938	0.58949	12.832	0	0	0	0
-3.1496	-9.2166	0.59289	12.963	0	0	0	0
-3.092	-9.2454	0.60861	13.092	0	0	0	0
-3.028	-9.2765	0.63971	13.187	0	0	0	0
-2.958	-9.3067	0.6873	13.23	0	0	0	0
-2.8835	-9.3338	0.75042	13.22	0	0	0	0
-2.8063	-9.357	0.8276	13.17	0	0	0	0
-2.7282	-9.3755	0.91785	13.091	0	0	0	0
-2.6511	-9.3876	1.0198	13	0	0	0	0
-2.5781	-9.3921	1.1305	12.911	0	0	0	0
-2.5129	-9.3896	1.2459	12.836	1.296	12.781	0	0
-2.4581	-9.3848	1.3611	12.777	0	0	0	0
-2.4136	-9.3854	1.4723	12.737	0	0	0	0
-2.3764	-9.3995	1.5775	12.713	0	0	0	0
-2.3426	-9.4334	1.6766	12.706	0	0	0	0
-2.309	-9.4894	1.7701	12.716	0	0	0	0
-2.2729	-9.5669	1.8581	12.743	0	0	0	0
-2.2325	-9.6631	1.9396	12.787	0	0	0	0
-2.1869	-9.7743	2.0134	12.839	0	0	0	0
-2.1364	-9.8949	2.0791	12.886	0	0	0	0
-2.0827	-10.018	2.1379	12.915	0	0	0	0
-2.0292	-10.135	2.192	12.917	0	0	0	0
-1.9794	-10.242	2.2441	12.895	0	0	0	0
-1.9365	-10.335	2.2967	12.856	0	0	0	0
-1.9008	-10.419	2.3523	12.808	0	0	2.3077	12.883
-1.8703	-10.501	2.4125	12.765	0	0	0	0
-1.8417	-10.588	2.4783	12.738	0	0	0	0
-1.813	-10.686	2.5496	12.734	0	0	0	0
-1.7838	-10.797	2.6249	12.745	0	0	0	0
-1.7552	-10.919	2.7011	12.759	0	0	0	0
-1.7281	-11.053	2.7743	12.763	0	0	0	0
-1.7037	-11.195	2.8405	12.749	0	0	0	0
-1.6828	-11.34	2.8965	12.715	0	0	0	0
-1.6648	-11.48	2.9402	12.664	0	0	0	0
-1.6482	-11.613	2.9719	12.605	0	0	0	0
-1.6314	-11.734	2.9949	12.55	0	0	0	0
-1.6134	-11.838	3.0132	12.505	0	0	0	0
-1.5931	-11.926	3.0297	12.473	0	0	0	0
-1.5693	-12.002	3.0448	12.453	0	0	0	0
-1.5414	-12.073	3.0581	12.443	0	0	0	0
-1.5102	-12.142	3.0699	12.438	0	0	0	0
-1.4783	-12.206	3.0809	12.437	0	0	0	0
-1.4487	-12.262	3.0927	12.437	0	0	0	0
-1.4229	-12.306	3.106	12.437	0	0	0	0
-1.4013	-12.34	3.1206	12.437	0	0	0	0
-1.384	-12.363	3.1339	12.437	0	0	0	0
-1.3716	-12.374	3.1421	12.438	0	0	0	0
-1.3653	-12.372	3.1415	12.442	0	0	0	0
-1.3664	-12.355	3.1295	12.45	0	0	0	0
-1.3766	-12.321	3.1054	12.46	0	0	0	0
-1.3976	-12.27	3.0707	12.471	0	0	0	0
-1.4321	-12.202	3.029	12.481	0	0	0	0
-1.4826	-12.117	2.984	12.483	0	0	0	0
-1.5508	-12.016	2.9375	12.473	0	0	0	0
-1.6363	-11.906	2.8903	12.443	0	0	0	0
-1.7355	-11.796	2.8432	12.387	0	0	0	0
-1.8429	-11.695	2.7977	12.304	0	0	0	0
-1.9527	-11.608	2.7551	12.201	0	0	0	0
-2.0605	-11.534	2.7167	12.1	0	0	0	0
-2.1639	-11.473	2.6833	12.028	0	0	0	0
-2.2631	-11.421	2.6547	12.006	0	0	0	0
-2.3603	-11.378	2.6292	12.029	0	0	0	0
-2.4593	-11.344	2.6041	12.079	0	0	0	0
-2.5643	-11.318	2.578	12.135	0	0	0	0
-2.6789	-11.294	2.5501	12.185	0	0	0	0
-2.806	-11.267	2.5197	12.225	0	0	0	0
-2.9471	-11.231	2.4853	12.253	0	0	0	0
-3.101	-11.184	2.4458	12.272	0	0	0	0
-3.2631	-11.13	2.4003	12.282	0	0	0	0
-3.4262	-11.075	2.3494	12.285	0	0	0	0
-3.5834	-11.027	2.2946	12.278	0	0	0	0
-3.7293	-10.989	2.2386	12.259	0	0	0	0
-3.8593	-10.964	2.1838	12.227	0	0	0	0
-3.9675	-10.954	2.132	12.186	0	0	0	0
-4.0456	-10.96	2.085	12.14	0	0	0	0
-4.0827	-10.982	2.0462	12.101	0	0	0	0
