## Supplementary material for "How to control unpredictable others in court-net sports": Collegiate match data: u2_1_2.txt

-0.38516	-11.935	3.2351	12.04	0	0	-0.35406	-11.9
-0.32944	-11.946	3.2536	12.015	0	0	0	0
-0.28992	-11.955	3.2663	11.997	0	0	0	0
-0.26007	-11.963	3.2761	11.994	0	0	0	0
-0.2355	-11.97	3.2844	12.006	0	0	0	0
-0.21352	-11.976	3.291	12.026	0	0	0	0
-0.19193	-11.979	3.2958	12.046	0	0	0	0
-0.16889	-11.977	3.2991	12.063	0	0	0	0
-0.1432	-11.97	3.3023	12.078	0	0	0	0
-0.11428	-11.959	3.3071	12.092	0	0	0	0
-0.081669	-11.947	3.3151	12.11	0	0	0	0
-0.045062	-11.938	3.3279	12.137	0	0	0	0
-0.004651	-11.935	3.346	12.173	0	0	0	0
0.038335	-11.941	3.3693	12.217	0	0	0	0
0.081281	-11.959	3.3972	12.261	0	0	0	0
0.12064	-11.987	3.4284	12.288	0	0	0	0
0.15307	-12.025	3.4611	12.283	0	0	0	0
0.17636	-12.068	3.4946	12.247	0	0	0	0
0.18982	-12.116	3.5287	12.193	3.5423	12.03	0	0
0.19403	-12.169	3.5637	12.139	0	0	0	0
0.18996	-12.229	3.5997	12.091	0	0	0	0
0.17844	-12.296	3.6367	12.051	0	0	0	0
0.16006	-12.37	3.6737	12.013	0	0	0	0
0.13525	-12.448	3.7083	11.972	0	0	0	0
0.10461	-12.527	3.7381	11.925	0	0	0	0
0.068881	-12.603	3.7615	11.871	0	0	0	0
0.028722	-12.672	3.7779	11.813	0	0	0	0
-0.015331	-12.734	3.788	11.761	0	0	0	0
-0.062664	-12.784	3.7935	11.721	0	0	0	0
-0.11263	-12.824	3.7968	11.694	0	0	0	0
-0.16454	-12.851	3.8003	11.682	0	0	0	0
-0.21757	-12.864	3.8061	11.683	0	0	0	0
-0.27074	-12.865	3.8158	11.698	0	0	0	0
-0.32332	-12.86	3.8298	11.728	0	0	0	0
-0.37508	-12.856	3.8469	11.774	0	0	0	0
-0.42611	-12.857	3.8649	11.832	0	0	3.8639	11.648
-0.47635	-12.864	3.8819	11.894	0	0	0	0
-0.52514	-12.877	3.8965	11.946	0	0	0	0
-0.57152	-12.895	3.9084	11.975	0	0	0	0
-0.6147	-12.919	3.9167	11.969	0	0	0	0
-0.65432	-12.948	3.9201	11.92	0	0	0	0
-0.69021	-12.984	3.9159	11.822	0	0	0	0
-0.72226	-13.023	3.9019	11.673	0	0	0	0
-0.75055	-13.062	3.8783	11.486	0	0	0	0
-0.77541	-13.099	3.848	11.281	0	0	0	0
-0.7972	-13.132	3.8151	11.086	0	0	0	0
-0.81627	-13.161	3.7836	10.93	0	0	0	0
-0.83327	-13.185	3.7567	10.834	0	0	0	0
-0.84952	-13.205	3.7359	10.803	0	0	0	0
-0.86738	-13.221	3.7207	10.826	0	0	0	0
-0.8909	-13.23	3.7083	10.885	0	0	0	0
-0.92573	-13.232	3.695	10.964	0	0	0	0
-0.97784	-13.223	3.6764	11.045	0	0	0	0
-1.0515	-13.203	3.648	11.117	0	0	0	0
-1.1479	-13.171	3.6064	11.176	0	0	0	0
-1.2648	-13.13	3.5499	11.217	0	0	0	0
-1.3971	-13.083	3.4803	11.243	0	0	0	0
-1.5377	-13.031	3.4015	11.257	0	0	0	0
-1.6777	-12.977	3.3186	11.261	0	0	0	0
-1.8078	-12.924	3.236	11.256	0	0	0	0
-1.9205	-12.872	3.1566	11.238	0	0	0	0
-2.0123	-12.825	3.0811	11.204	0	0	0	0
-2.085	-12.782	3.0091	11.161	0	0	0	0
-2.144	-12.743	2.9413	11.122	0	0	0	0
-2.1965	-12.702	2.8787	11.101	0	0	0	0
-2.2494	-12.655	2.8225	11.107	0	0	0	0
-2.3082	-12.594	2.7727	11.148	0	0	0	0
-2.3761	-12.515	2.7286	11.227	0	0	0	0
-2.4538	-12.413	2.6874	11.342	0	0	0	0
-2.5389	-12.289	2.6452	11.481	0	0	0	0
-2.6264	-12.147	2.5977	11.626	0	0	0	0
-2.7091	-11.994	2.5418	11.754	0	0	0	0
-2.7805	-11.839	2.4766	11.855	0	0	0	0
-2.8369	-11.686	2.4019	11.928	0	0	0	0
-2.88	-11.538	2.3175	11.981	0	0	0	0
-2.915	-11.394	2.2238	12.025	0	0	0	0
-2.9489	-11.252	2.1233	12.071	0	0	0	0
-2.9867	-11.106	2.0204	12.123	0	0	0	0
-3.0301	-10.96	1.9203	12.184	0	0	0	0
-3.0772	-10.816	1.8277	12.249	0	0	0	0
-3.1255	-10.677	1.7453	12.307	0	0	0	0
-3.1731	-10.545	1.6736	12.354	0	0	0	0
-3.2189	-10.415	1.6114	12.388	-3.1872	-10.437	0	0
-3.2615	-10.288	1.5575	12.414	0	0	0	0
-3.2994	-10.166	1.5107	12.435	0	0	0	0
-3.3311	-10.054	1.4707	12.457	0	0	0	0
-3.3571	-9.9558	1.4381	12.487	0	0	0	0
-3.3802	-9.8695	1.4139	12.526	0	0	0	0
-3.4045	-9.7892	1.3976	12.575	0	0	0	0
-3.4342	-9.7084	1.388	12.628	0	0	0	0
-3.4719	-9.622	1.3829	12.678	0	0	-3.4246	-9.6434
-3.5177	-9.528	1.3794	12.721	0	0	0	0
-3.5698	-9.4273	1.3745	12.759	0	0	0	0
-3.6254	-9.3215	1.3655	12.799	0	0	0	0
-3.6813	-9.212	1.3501	12.848	0	0	0	0
-3.7333	-9.1018	1.3278	12.91	0	0	0	0
-3.7766	-8.9963	1.3	12.986	0	0	0	0
-3.8085	-8.9006	1.2699	13.071	0	0	0	0
-3.8292	-8.8173	1.2409	13.164	0	0	0	0
-3.8422	-8.7467	1.2164	13.264	0	0	0	0
-3.8519	-8.6888	1.1994	13.368	0	0	0	0
-3.8621	-8.6433	1.192	13.472	0	0	0	0
-3.8763	-8.6058	1.1934	13.569	0	0	0	0
-3.8968	-8.5656	1.2003	13.654	0	0	0	0
-3.9237	-8.5085	1.2083	13.719	0	0	0	0
-3.9538	-8.4232	1.2143	13.762	0	0	0	0
-3.9818	-8.3052	1.217	13.785	0	0	0	0
-4.0012	-8.16	1.2172	13.792	0	0	0	0
-4.0059	-8.0015	1.2173	13.787	1.2295	13.738	0	0
-3.9922	-7.8475	1.2211	13.777	0	0	0	0
-3.9597	-7.7115	1.2339	13.763	0	0	0	0
-3.9117	-7.5979	1.2619	13.744	0	0	0	0
-3.8542	-7.5029	1.3109	13.709	0	0	0	0
-3.7944	-7.4191	1.3841	13.647	0	0	0	0
-3.7392	-7.3417	1.4797	13.555	0	0	0	0
-3.6922	-7.2699	1.5916	13.437	0	0	0	0
-3.6531	-7.2043	1.7132	13.299	0	0	0	0
-3.6176	-7.1428	1.8419	13.148	0	0	0	0
-3.5793	-7.0809	1.9779	12.998	0	0	0	0
-3.5318	-7.0149	2.1192	12.864	0	0	0	0
-3.47	-6.9443	2.2596	12.75	0	0	0	0
-3.3913	-6.8716	2.3916	12.651	0	0	0	0
-3.2953	-6.7997	2.5119	12.554	0	0	0	0
-3.1834	-6.7301	2.6222	12.451	0	0	0	0
-3.0588	-6.6638	2.7265	12.343	0	0	0	0
-2.9261	-6.6014	2.8273	12.247	0	0	0	0
-2.7908	-6.5436	2.9251	12.175	0	0	0	0
-2.6561	-6.4916	3.0196	12.137	0	0	0	0
-2.521	-6.4449	3.1096	12.14	0	0	0	0
-2.3802	-6.4012	3.1946	12.18	0	0	3.1409	11.763
-2.2271	-6.357	3.2741	12.242	0	0	0	0
-2.0581	-6.3102	3.3482	12.3	0	0	0	0
-1.8753	-6.2622	3.417	12.34	0	0	0	0
-1.6846	-6.2155	3.4805	12.357	0	0	0	0
-1.49	-6.1708	3.5384	12.351	0	0	0	0
-1.2923	-6.1272	3.5925	12.326	0	0	0	0
-1.0923	-6.0839	3.6454	12.286	0	0	0	0
-0.89546	-6.0416	3.6986	12.238	0	0	0	0
-0.7122	-6.0017	3.749	12.193	0	0	0	0
-0.5526	-5.9661	3.7918	12.161	0	0	0	0
-0.42072	-5.9365	3.8227	12.146	0	0	0	0
-0.31328	-5.914	3.8406	12.14	0	0	0	0
-0.2236	-5.8984	3.8465	12.124	0	0	0	0
-0.1462	-5.8878	3.8425	12.083	0	0	0	0
-0.078696	-5.8787	3.8322	12.016	0	0	0	0
-0.020662	-5.8669	3.8182	11.939	0	0	0	0
0.028659	-5.8483	3.8006	11.872	0	0	0	0
0.071481	-5.8204	3.7768	11.837	0	0	0	0
0.11053	-5.7832	3.7444	11.845	0	0	0	0
0.14792	-5.7392	3.7034	11.893	0	0	0	0
0.18527	-5.6924	3.6551	11.961	0	0	0	0
0.22413	-5.6467	3.6005	12.028	0	0	0	0
0.26561	-5.6046	3.5408	12.076	0	0	0	0
0.30932	-5.5664	3.4794	12.093	0	0	0	0
0.35278	-5.5321	3.4211	12.076	0	0	0	0
0.39268	-5.5018	3.3702	12.027	0	0	0	0
0.42721	-5.4739	3.3276	11.951	0.42991	-5.4489	0	0
0.45668	-5.4457	3.2917	11.857	0	0	0	0
0.48256	-5.4137	3.2599	11.759	0	0	0	0
0.50662	-5.3749	3.2293	11.671	0	0	0	0
0.53033	-5.3259	3.1973	11.604	0	0	0	0
0.55424	-5.2621	3.1605	11.562	0	0	0	0
0.57775	-5.1799	3.1152	11.542	0	0	0	0
0.60013	-5.0798	3.0582	11.536	0	0	0	0
0.62162	-4.9667	2.9858	11.536	0	0	0	0
0.64332	-4.8501	2.8942	11.532	0	0	0	0
0.66611	-4.7425	2.7817	11.514	0	0	0.66848	-4.5306
0.69026	-4.6553	2.6512	11.476	0	0	0	0
0.71579	-4.5933	2.5092	11.416	0	0	0	0
0.7428	-4.554	2.3627	11.341	0	0	0	0
0.77138	-4.5281	2.2155	11.263	0	0	0	0
0.80184	-4.5036	2.0692	11.185	0	0	0	0
0.83497	-4.4702	1.9251	11.103	0	0	0	0
0.87156	-4.4231	1.7858	11.013	0	0	0	0
0.91208	-4.3636	1.6539	10.923	0	0	0	0
0.95682	-4.2974	1.5316	10.848	0	0	0	0
1.0057	-4.2322	1.4184	10.799	0	0	0	0
1.0575	-4.1758	1.313	10.77	0	0	0	0
1.1086	-4.1342	1.2156	10.748	0	0	0	0
1.1543	-4.1103	1.1281	10.724	0	0	0	0
1.1913	-4.103	1.0512	10.704	0	0	0	0
1.2192	-4.1083	0.98296	10.698	0	0	0	0
1.2392	-4.1216	0.92	10.707	0	0	0	0
1.2523	-4.1371	0.85889	10.724	0	0	0	0
1.2588	-4.1479	0.79854	10.745	0	0	0	0
1.2593	-4.1477	0.74137	10.764	0	0	0	0
1.2544	-4.1341	0.69139	10.78	0	0	0	0
1.2451	-4.1112	0.65157	10.792	0	0	0	0
1.232	-4.086	0.62275	10.8	0	0	0	0
1.2157	-4.0664	0.60374	10.805	0	0	0	0
1.1972	-4.0611	0.59206	10.807	0	0	0	0
1.1771	-4.0804	0.58509	10.808	0	0	0	0
1.1558	-4.133	0.58099	10.808	3.918	8.4117	0	0
1.1332	-4.2215	0.57879	10.808	0	0	4.1422	10.462
