## Supplementary material for "How to control unpredictable others in court-net sports": Collegiate match data: u2_1_3.txt

-0.31878	-12.161	2.858	9.8782	0	0	-0.31253	-12.129
-0.31142	-12.101	2.8932	9.895	0	0	0	0
-0.30577	-12.045	2.9302	9.923	0	0	0	0
-0.30204	-11.995	2.9672	9.9609	0	0	0	0
-0.3003	-11.951	3.002	10.003	0	0	0	0
-0.30022	-11.915	3.0324	10.042	0	0	0	0
-0.30087	-11.889	3.0563	10.073	0	0	0	0
-0.30107	-11.877	3.0732	10.093	0	0	0	0
-0.29993	-11.878	3.0834	10.105	0	0	0	0
-0.29729	-11.89	3.088	10.111	0	0	0	0
-0.29361	-11.909	3.0883	10.114	0	0	0	0
-0.28957	-11.93	3.086	10.115	0	0	0	0
-0.28558	-11.953	3.0826	10.116	0	0	0	0
-0.28164	-11.978	3.0798	10.116	0	0	0	0
-0.27748	-12.004	3.0796	10.113	0	0	0	0
-0.27289	-12.032	3.0845	10.105	0	0	0	0
-0.26777	-12.063	3.0973	10.089	0	0	0	0
-0.26227	-12.097	3.1207	10.062	0	0	0	0
-0.25677	-12.135	3.1566	10.021	0	0	0	0
-0.25208	-12.179	3.2048	9.9682	0	0	0	0
-0.24961	-12.233	3.2625	9.9093	0	0	0	0
-0.25141	-12.297	3.324	9.8535	0	0	0	0
-0.25956	-12.372	3.3834	9.8078	0	0	0	0
-0.27538	-12.457	3.4373	9.775	0	0	0	0
-0.29893	-12.549	3.4853	9.7546	0	0	0	0
-0.32902	-12.644	3.5282	9.7451	3.5224	9.7434	0	0
-0.36329	-12.74	3.5672	9.7454	0	0	0	0
-0.39868	-12.832	3.603	9.7551	0	0	0	0
-0.43235	-12.918	3.6351	9.7737	0	0	0	0
-0.46251	-12.994	3.6617	9.8	0	0	0	0
-0.4884	-13.06	3.6819	9.8295	0	0	0	0
-0.50971	-13.117	3.695	9.8536	0	0	0	0
-0.52624	-13.168	3.7013	9.863	0	0	0	0
-0.53823	-13.215	3.7012	9.8533	0	0	0	0
-0.54665	-13.257	3.6961	9.8288	0	0	0	0
-0.55291	-13.293	3.6885	9.7989	0	0	0	0
-0.55852	-13.32	3.6812	9.7719	0	0	0	0
-0.56482	-13.337	3.6768	9.7518	0	0	0	0
-0.5724	-13.346	3.6772	9.7393	0	0	0	0
-0.58075	-13.353	3.6845	9.7332	0	0	0	0
-0.58864	-13.363	3.7001	9.7312	0	0	0	0
-0.59501	-13.382	3.7246	9.7311	0	0	0	0
-0.59926	-13.412	3.7581	9.7301	0	0	0	0
-0.60102	-13.454	3.7995	9.725	0	0	0	0
-0.59988	-13.507	3.8471	9.7121	0	0	0	0
-0.59551	-13.57	3.8979	9.6868	0	0	3.8917	9.6592
-0.588	-13.64	3.9476	9.6447	0	0	0	0
-0.57836	-13.71	3.9916	9.5825	0	0	0	0
-0.56851	-13.774	4.0255	9.5011	0	0	0	0
-0.56053	-13.827	4.0469	9.4083	0	0	0	0
-0.55607	-13.866	4.0552	9.3177	0	0	0	0
-0.55635	-13.894	4.0508	9.2428	0	0	0	0
-0.56315	-13.914	4.0344	9.1904	0	0	0	0
-0.57968	-13.931	4.0075	9.1603	0	0	0	0
-0.6106	-13.945	3.9733	9.1478	0	0	0	0
-0.66126	-13.958	3.9365	9.1466	0	0	0	0
-0.73598	-13.966	3.9021	9.151	0	0	0	0
-0.83583	-13.967	3.8734	9.1566	0	0	0	0
-0.95701	-13.959	3.8512	9.1608	0	0	0	0
-1.0913	-13.944	3.834	9.1629	0	0	0	0
-1.2282	-13.924	3.8194	9.1637	0	0	0	0
-1.3586	-13.905	3.8045	9.1656	0	0	0	0
-1.4766	-13.887	3.787	9.1722	0	0	0	0
-1.5815	-13.876	3.7658	9.1885	0	0	0	0
-1.6764	-13.87	3.7402	9.2205	0	0	0	0
-1.7661	-13.871	3.7106	9.2734	0	0	0	0
-1.8547	-13.876	3.6777	9.3499	0	0	0	0
-1.9454	-13.881	3.6426	9.4459	0	0	0	0
-2.0409	-13.882	3.6057	9.5481	0	0	0	0
-2.143	-13.873	3.5675	9.6373	0	0	0	0
-2.253	-13.853	3.5286	9.6989	0	0	0	0
-2.371	-13.819	3.4891	9.7306	0	0	0	0
-2.4949	-13.774	3.4492	9.744	0	0	0	0
-2.6187	-13.722	3.4086	9.758	0	0	0	0
-2.7347	-13.67	3.3671	9.7883	0	0	0	0
-2.8362	-13.623	3.3235	9.8384	-2.8485	-13.583	0	0
-2.9185	-13.584	3.2766	9.8991	0	0	0	0
-2.9794	-13.557	3.2266	9.9568	0	0	0	0
-3.0193	-13.541	3.1757	10.003	0	0	0	0
-3.0415	-13.536	3.1268	10.038	0	0	0	0
-3.0511	-13.54	3.0831	10.069	0	0	0	0
-3.0529	-13.549	3.0462	10.107	0	0	0	0
-3.0509	-13.56	3.0151	10.167	0	0	0	0
-3.0477	-13.572	2.9863	10.263	0	0	0	0
-3.0444	-13.582	2.9557	10.403	0	0	0	0
-3.0414	-13.586	2.9195	10.583	0	0	0	0
-3.0384	-13.583	2.8751	10.786	0	0	0	0
-3.0353	-13.57	2.821	10.988	0	0	0	0
-3.0324	-13.548	2.7578	11.171	0	0	0	0
-3.0299	-13.518	2.6884	11.331	0	0	0	0
-3.0275	-13.485	2.6161	11.473	0	0	0	0
-3.0235	-13.454	2.5442	11.601	0	0	-3.0317	-13.359
-3.0154	-13.429	2.4747	11.717	0	0	0	0
-3.0016	-13.412	2.4092	11.817	0	0	0	0
-2.9818	-13.402	2.3482	11.9	0	0	0	0
-2.9566	-13.394	2.2917	11.967	0	0	0	0
-2.9269	-13.384	2.2391	12.025	0	0	0	0
-2.8935	-13.368	2.1898	12.081	0	0	0	0
-2.8567	-13.344	2.1431	12.139	0	0	0	0
-2.8171	-13.31	2.0997	12.197	0	0	0	0
-2.7757	-13.268	2.0601	12.251	0	0	0	0
-2.734	-13.221	2.0245	12.299	0	0	0	0
-2.6935	-13.173	1.9927	12.342	0	0	0	0
-2.6542	-13.13	1.9636	12.387	0	0	0	0
-2.6146	-13.098	1.9363	12.437	0	0	0	0
-2.5725	-13.078	1.9105	12.495	0	0	0	0
-2.5251	-13.073	1.8856	12.556	0	0	0	0
-2.4711	-13.08	1.8608	12.612	0	0	0	0
-2.4115	-13.094	1.8343	12.657	0	0	0	0
-2.3504	-13.111	1.8043	12.691	0	0	0	0
-2.2929	-13.127	1.7688	12.715	0	0	0	0
-2.2424	-13.14	1.7267	12.729	0	0	0	0
-2.1998	-13.153	1.6788	12.735	0	0	0	0
-2.1633	-13.166	1.6292	12.729	0	0	0	0
-2.1295	-13.185	1.5838	12.709	0	0	0	0
-2.0945	-13.21	1.55	12.671	0	0	0	0
-2.0563	-13.243	1.5342	12.614	0	0	0	0
-2.0143	-13.282	1.541	12.542	0	0	0	0
-1.969	-13.323	1.5719	12.469	0	0	0	0
-1.9208	-13.365	1.6252	12.41	0	0	0	0
-1.8696	-13.407	1.696	12.376	0	0	0	0
-1.8152	-13.448	1.779	12.369	0	0	0	0
-1.7583	-13.489	1.87	12.393	0	0	0	0
-1.6997	-13.531	1.967	12.451	0	0	0	0
-1.6405	-13.571	2.068	12.539	0	0	0	0
-1.5827	-13.609	2.17	12.648	0	0	0	0
-1.5287	-13.643	2.2688	12.76	0	0	0	0
-1.4802	-13.672	2.3603	12.857	0	0	0	0
-1.4374	-13.696	2.4417	12.931	0	0	0	0
-1.3989	-13.716	2.5136	12.985	2.5307	12.845	0	0
-1.3627	-13.733	2.5794	13.027	0	0	0	0
-1.327	-13.75	2.6439	13.058	0	0	0	0
-1.2911	-13.765	2.7119	13.078	0	0	0	0
-1.2558	-13.777	2.7888	13.093	0	0	0	0
-1.2229	-13.783	2.8799	13.115	0	0	0	0
-1.1941	-13.779	2.9893	13.161	0	0	0	0
-1.1709	-13.76	3.118	13.238	0	0	0	0
-1.1544	-13.722	3.2634	13.346	0	0	3.3135	13.342
-1.1447	-13.667	3.4201	13.467	0	0	0	0
-1.1411	-13.596	3.5827	13.576	0	0	0	0
-1.1418	-13.515	3.7462	13.652	0	0	0	0
-1.144	-13.434	3.9059	13.692	0	0	0	0
-1.1442	-13.358	4.056	13.713	0	0	0	0
-1.1398	-13.293	4.1906	13.744	0	0	0	0
-1.1299	-13.243	4.3068	13.809	0	0	0	0
-1.1145	-13.208	4.4063	13.915	0	0	0	0
-1.0945	-13.187	4.4931	14.047	0	0	0	0
-1.071	-13.175	4.5704	14.173	0	0	0	0
-1.0454	-13.171	4.6399	14.264	0	0	0	0
-1.0192	-13.172	4.7041	14.305	0	0	0	0
-0.99319	-13.172	4.7672	14.303	0	0	0	0
-0.96746	-13.171	4.8327	14.281	0	0	0	0
-0.94293	-13.163	4.9016	14.264	0	0	0	0
-0.92257	-13.147	4.9713	14.264	0	0	0	0
-0.91173	-13.122	5.0359	14.281	0	0	0	0
-0.91686	-13.089	5.0891	14.303	0	0	0	0
-0.94355	-13.051	5.1267	14.322	0	0	0	0
-0.99481	-13.012	5.1478	14.331	0	0	0	0
-1.0701	-12.974	5.1536	14.328	0	0	0	0
-1.1656	-12.941	5.1455	14.313	0	0	0	0
-1.2762	-12.913	5.1247	14.292	0	0	0	0
-1.3966	-12.891	5.0928	14.273	0	0	0	0
-1.5221	-12.873	5.0529	14.27	0	0	0	0
-1.6484	-12.857	5.0086	14.294	0	0	0	0
-1.7713	-12.842	4.9628	14.35	0	0	0	0
-1.8873	-12.829	4.9169	14.432	0	0	0	0
-1.9957	-12.821	4.8722	14.526	0	0	0	0
-2.098	-12.819	4.8305	14.62	0	0	0	0
-2.1982	-12.821	4.7936	14.702	0	0	0	0
-2.3014	-12.825	4.7621	14.763	0	0	0	0
-2.4139	-12.829	4.7359	14.803	0	0	0	0
-2.5411	-12.831	4.7144	14.826	0	0	0	0
-2.6859	-12.829	4.6967	14.838	0	0	0	0
-2.8473	-12.824	4.681	14.842	0	0	0	0
-3.0201	-12.816	4.6649	14.845	0	0	0	0
-3.196	-12.805	4.6453	14.848	0	0	0	0
-3.3681	-12.792	4.6195	14.853	0	0	0	0
-3.5321	-12.773	4.585	14.86	0	0	0	0
-3.6854	-12.745	4.5404	14.868	0	0	0	0
-3.8261	-12.706	4.4853	14.874	0	0	0	0
-3.9523	-12.657	4.4212	14.873	0	0	0	0
-4.0648	-12.599	4.3497	14.862	0	0	0	0
-4.1669	-12.535	4.2709	14.837	0	0	0	0
-4.264	-12.468	4.1838	14.799	0	0	0	0
-4.3614	-12.4	4.088	14.751	0	0	0	0
-4.4642	-12.331	3.9848	14.701	0	0	0	0
-4.5757	-12.258	3.8773	14.651	0	0	0	0
-4.6958	-12.184	3.768	14.598	0	0	0	0
-4.8198	-12.11	3.6584	14.539	0	0	0	0
-4.9407	-12.042	3.5485	14.473	0	0	0	0
-5.0525	-11.981	3.4378	14.404	0	0	0	0
-5.1523	-11.923	3.3254	14.334	-5.1155	-11.98	0	0
-5.2388	-11.868	3.2108	14.265	0	0	0	0
-5.3104	-11.815	3.0955	14.2	0	0	0	0
-5.3653	-11.77	2.9839	14.146	0	0	0	0
-5.4039	-11.733	2.8811	14.111	0	0	0	0
-5.4287	-11.708	2.7902	14.098	0	0	0	0
-5.4446	-11.691	2.71	14.106	0	0	0	0
-5.4568	-11.68	2.6366	14.13	0	0	0	0
-5.4698	-11.672	2.5655	14.16	0	0	0	0
-5.4862	-11.664	2.4944	14.19	0	0	0	0
-5.5071	-11.656	2.4235	14.218	0	0	0	0
-5.5326	-11.645	2.3548	14.241	0	0	-5.5338	-11.549
-5.5621	-11.631	2.2901	14.259	0	0	0	0
-5.5947	-11.611	2.2291	14.274	0	0	0	0
-5.6297	-11.584	2.1712	14.287	0	0	0	0
-5.6659	-11.55	2.1155	14.298	0	0	0	0
-5.7014	-11.51	2.0618	14.31	0	0	0	0
-5.7324	-11.467	2.01	14.321	0	0	0	0
-5.7548	-11.425	1.9621	14.333	0	0	0	0
-5.7657	-11.391	1.921	14.343	0	0	0	0
-5.7639	-11.369	1.8883	14.353	0	0	0	0
-5.7503	-11.36	1.8631	14.36	0	0	0	0
-5.7278	-11.363	1.8437	14.362	0	0	0	0
-5.7007	-11.374	1.8279	14.358	0	0	0	0
-5.673	-11.385	1.812	14.345	0	0	0	0
-5.6466	-11.393	1.7897	14.32	0	0	0	0
-5.621	-11.394	1.7534	14.284	0	0	0	0
-5.5944	-11.39	1.6961	14.239	0	0	0	0
-5.5637	-11.381	1.6133	14.193	0	0	0	0
-5.5249	-11.37	1.5041	14.159	0	0	0	0
-5.4745	-11.36	1.3708	14.142	0	0	0	0
-5.4114	-11.351	1.2202	14.143	0	0	0	0
-5.337	-11.344	1.0631	14.158	0	0	0	0
-5.2547	-11.341	0.91193	14.182	0	0	0	0
-5.168	-11.346	0.77516	14.21	0	0	0	0
-5.0793	-11.363	0.65397	14.237	0	0	0	0
-4.9912	-11.392	0.54203	14.265	0	0	0	0
-4.9072	-11.431	0.42861	14.292	0	0	0	0
-4.8311	-11.474	0.30315	14.321	0	0	0	0
-4.7655	-11.516	0.15898	14.351	0	0	0	0
-4.7104	-11.551	-0.004532	14.38	0	0	0	0
-4.6642	-11.579	-0.182	14.405	0	0	0	0
-4.6245	-11.599	-0.36477	14.423	0	0	0	0
-4.5874	-11.61	-0.54507	14.43	0	0	0	0
-4.5474	-11.615	-0.71862	14.428	0	0	0	0
-4.498	-11.616	-0.88601	14.423	0	0	0	0
-4.4323	-11.615	-1.0518	14.428	-0.9586	14.214	0	0
-4.3441	-11.614	-1.2204	14.457	0	0	0	0
-4.2298	-11.615	-1.3917	14.517	0	0	0	0
-4.091	-11.62	-1.5604	14.6	0	0	0	0
-3.9335	-11.628	-1.7191	14.692	0	0	0	0
-3.7652	-11.641	-1.862	14.774	0	0	-1.9319	14.683
-3.595	-11.657	-1.9884	14.834	0	0	0	0
-3.4316	-11.676	-2.1024	14.863	0	0	0	0
-3.282	-11.695	-2.2096	14.865	0	0	0	0
-3.1512	-11.714	-2.3129	14.841	0	0	0	0
-3.0412	-11.73	-2.4117	14.795	0	0	0	0
-2.9511	-11.744	-2.5031	14.729	0	0	0	0
-2.8775	-11.754	-2.5845	14.651	0	0	0	0
-2.8155	-11.76	-2.6552	14.573	0	0	0	0
-2.7602	-11.762	-2.7181	14.506	0	0	0	0
-2.708	-11.759	-2.7781	14.464	0	0	0	0
-2.6575	-11.748	-2.8401	14.463	0	0	0	0
-2.6082	-11.73	-2.9085	14.526	0	0	0	0
-2.5595	-11.707	-2.985	14.666	0	0	0	0
-2.5095	-11.681	-3.0661	14.871	0	0	0	0
-2.453	-11.657	-3.1426	15.105	0	0	0	0
-2.3817	-11.637	-3.2027	15.316	0	0	0	0
-2.284	-11.627	-3.2345	15.457	0	0	0	0
-2.1476	-11.629	-3.2284	15.487	0	0	0	0
