## Supplementary material for "How to control unpredictable others in court-net sports": Collegiate match data: u2_1_4.txt

0.58398	-11.879	-1.7126	10.476	0	0	0.65676	-11.851
0.64251	-11.843	-1.6514	10.285	0	0	0	0
0.66399	-11.804	-1.6093	10.162	0	0	0	0
0.66114	-11.769	-1.5794	10.086	0	0	0	0
0.64534	-11.743	-1.5563	10.043	0	0	0	0
0.62521	-11.731	-1.5362	10.024	0	0	0	0
0.60631	-11.733	-1.5177	10.019	0	0	0	0
0.59152	-11.745	-1.5007	10.021	0	0	0	0
0.58153	-11.764	-1.4853	10.026	0	0	0	0
0.57555	-11.785	-1.4704	10.031	0	0	0	0
0.5721	-11.803	-1.4544	10.034	0	0	0	0
0.56969	-11.816	-1.4364	10.035	0	0	0	0
0.56713	-11.825	-1.4158	10.033	0	0	0	0
0.56393	-11.828	-1.3925	10.029	0	0	0	0
0.56036	-11.829	-1.3663	10.022	0	0	0	0
0.55725	-11.828	-1.3362	10.014	0	0	0	0
0.5555	-11.83	-1.2996	10.003	0	0	0	0
0.55581	-11.836	-1.2537	9.9918	0	0	0	0
0.55862	-11.851	-1.1969	9.981	0	0	0	0
0.56414	-11.877	-1.1305	9.974	0	0	0	0
0.57205	-11.918	-1.0573	9.9755	0	0	0	0
0.58128	-11.972	-0.98105	9.9894	0	0	0	0
0.58998	-12.034	-0.90612	10.014	0	0	0	0
0.5959	-12.101	-0.83743	10.039	0	0	0	0
0.59686	-12.169	-0.77896	10.049	0	0	0	0
0.59145	-12.237	-0.7324	10.037	-0.75192	10.181	0	0
0.57981	-12.303	-0.69742	10.002	0	0	0	0
0.56359	-12.369	-0.67294	9.954	0	0	0	0
0.54513	-12.434	-0.65721	9.8993	0	0	0	0
0.52649	-12.498	-0.64771	9.8445	0	0	0	0
0.50919	-12.561	-0.6416	9.7953	0	0	0	0
0.49417	-12.624	-0.63665	9.7559	0	0	0	0
0.48177	-12.684	-0.63195	9.7259	0	0	0	0
0.47176	-12.74	-0.62751	9.7022	0	0	0	0
0.46364	-12.792	-0.62298	9.6824	0	0	0	0
0.45702	-12.839	-0.61655	9.6641	0	0	0	0
0.45181	-12.881	-0.60507	9.6424	0	0	0	0
0.44792	-12.916	-0.58506	9.6104	0	0	0	0
0.44505	-12.945	-0.55383	9.5609	0	0	0	0
0.44299	-12.971	-0.5108	9.4898	0	0	0	0
0.44189	-12.998	-0.45837	9.399	0	0	0	0
0.44235	-13.035	-0.40208	9.2998	0	0	-0.34773	9.0332
0.44527	-13.088	-0.34892	9.2077	0	0	0	0
0.4516	-13.16	-0.30461	9.1338	0	0	0	0
0.46192	-13.248	-0.27165	9.0803	0	0	0	0
0.4759	-13.346	-0.24958	9.0433	0	0	0	0
0.49217	-13.445	-0.23602	9.0166	0	0	0	0
0.50875	-13.535	-0.22793	8.9951	0	0	0	0
0.52392	-13.61	-0.2226	8.9772	0	0	0	0
0.53673	-13.665	-0.21845	8.9659	0	0	0	0
0.54676	-13.7	-0.21548	8.9709	0	0	0	0
0.55319	-13.718	-0.21529	9.0071	0	0	0	0
0.55387	-13.722	-0.21997	9.089	0	0	0	0
0.54487	-13.717	-0.2302	9.2194	0	0	0	0
0.52062	-13.707	-0.24398	9.3814	0	0	0	0
0.47543	-13.696	-0.25749	9.5443	0	0	0	0
0.40585	-13.689	-0.26708	9.6807	0	0	0	0
0.31278	-13.688	-0.27059	9.7776	0	0	0	0
0.20175	-13.697	-0.26733	9.8355	0	0	0	0
0.080823	-13.716	-0.25796	9.8621	0	0	0	0
-0.043229	-13.742	-0.2443	9.8673	0	0	0	0
-0.16783	-13.773	-0.22846	9.8606	0	0	0	0
-0.29422	-13.803	-0.2115	9.8498	0	0	0	0
-0.42504	-13.832	-0.19305	9.8409	0	0	0	0
-0.56222	-13.855	-0.17219	9.8389	0	0	0	0
-0.70615	-13.871	-0.14839	9.8481	0	0	0	0
-0.85595	-13.878	-0.12199	9.8717	0	0	0	0
-1.0102	-13.874	-0.094025	9.9109	0	0	0	0
-1.1677	-13.863	-0.065803	9.9625	-1.1363	-13.889	0	0
-1.3273	-13.847	-0.039071	10.018	0	0	0	0
-1.4871	-13.831	-0.015822	10.069	0	0	0	0
-1.6439	-13.818	0.003081	10.107	0	0	0	0
-1.7944	-13.806	0.01833	10.129	0	0	0	0
-1.9362	-13.794	0.031158	10.139	0	0	0	0
-2.0686	-13.779	0.043034	10.148	0	0	0	0
-2.1922	-13.758	0.056	10.17	0	0	0	0
-2.3085	-13.732	0.072268	10.21	0	0	0	0
-2.419	-13.701	0.093379	10.267	0	0	0	0
-2.5236	-13.665	0.11969	10.337	0	0	0	0
-2.6203	-13.629	0.15028	10.41	0	0	0	0
-2.7069	-13.597	0.18311	10.485	0	0	-2.7475	-13.519
-2.7817	-13.572	0.21549	10.567	0	0	0	0
-2.8455	-13.554	0.2448	10.669	0	0	0	0
-2.9014	-13.541	0.26903	10.803	0	0	0	0
-2.9544	-13.532	0.28719	10.973	0	0	0	0
-3.0092	-13.525	0.29999	11.169	0	0	0	0
-3.0685	-13.521	0.30977	11.363	0	0	0	0
-3.1315	-13.52	0.31901	11.525	0	0	0	0
-3.1953	-13.52	0.32882	11.64	0	0	0	0
-3.2562	-13.525	0.33884	11.706	0	0	0	0
-3.3115	-13.534	0.34794	11.733	0	0	0	0
-3.3609	-13.551	0.35466	11.73	0	0	0	0
-3.4059	-13.574	0.35675	11.709	0	0	0	0
-3.4487	-13.602	0.35105	11.683	0	0	0	0
-3.4909	-13.632	0.33454	11.663	0	0	0	0
-3.5331	-13.662	0.30634	11.656	0	0	0	0
-3.5752	-13.692	0.26842	11.658	0	0	0	0
-3.6154	-13.722	0.2241	11.658	0	0	0	0
-3.6511	-13.752	0.17572	11.64	0	0	0	0
-3.6792	-13.782	0.12399	11.598	0	0	0	0
-3.6959	-13.81	0.069359	11.534	0	0	0	0
-3.6967	-13.834	0.013778	11.455	0	0	0	0
-3.6775	-13.855	-0.039777	11.369	0	0	0	0
-3.6359	-13.872	-0.089077	11.285	0	0	0	0
-3.5722	-13.888	-0.13311	11.201	0	0	0	0
-3.4898	-13.905	-0.17072	11.114	0	0	0	0
-3.3945	-13.925	-0.19993	11.021	0	0	0	0
-3.2934	-13.95	-0.21935	10.926	0	0	0	0
-3.1934	-13.979	-0.22933	10.843	0	0	0	0
-3.1004	-14.01	-0.23138	10.786	0	0	0	0
-3.0183	-14.041	-0.22692	10.76	0	0	0	0
-2.9492	-14.069	-0.21666	10.765	0	0	0	0
-2.8927	-14.093	-0.20075	10.79	0	0	0	0
-2.8452	-14.11	-0.17872	10.821	0	0	0	0
-2.7997	-14.122	-0.14954	10.853	0	0	0	0
-2.7474	-14.129	-0.11225	10.883	0	0	0	0
-2.6801	-14.131	-0.066422	10.918	0	0	0	0
-2.5922	-14.128	-0.01263	10.968	0	0	0	0
-2.483	-14.119	0.046689	11.042	0	0	0	0
-2.3565	-14.108	0.10703	11.144	0	0	0	0
-2.2209	-14.094	0.16367	11.275	0	0	0	0
-2.0851	-14.077	0.21367	11.43	0	0	0	0
-1.9562	-14.06	0.2559	11.602	0	0	0	0
-1.838	-14.045	0.28997	11.784	0	0	0	0
-1.7319	-14.034	0.31593	11.972	0	0	0	0
-1.6377	-14.026	0.3345	12.166	0	0	0	0
-1.5541	-14.02	0.34705	12.362	0	0	0	0
-1.4778	-14.014	0.35499	12.552	0	0	0	0
-1.4034	-14.007	0.35948	12.723	0	0	0	0
-1.3264	-14.001	0.36134	12.857	0	0	0	0
-1.2449	-13.998	0.36098	12.942	0	0	0	0
-1.1602	-14	0.35852	12.976	0	0	0	0
-1.0752	-14.009	0.35381	12.956	0	0	0	0
-0.99408	-14.024	0.34662	12.885	0	0	0	0
-0.9211	-14.042	0.33708	12.765	0	0	0	0
-0.85957	-14.063	0.32587	12.609	0	0	0	0
-0.81078	-14.082	0.31405	12.441	0	0	0	0
-0.77395	-14.099	0.30255	12.292	0	0	0	0
-0.74708	-14.111	0.29228	12.183	0	0	0	0
-0.72798	-14.115	0.2843	12.118	0	0	0	0
-0.71513	-14.111	0.27961	12.086	0	0	0	0
-0.70765	-14.1	0.27864	12.072	0	0	0	0
-0.7045	-14.082	0.28058	12.063	0.296	12.007	0	0
-0.70387	-14.062	0.28353	12.05	0	0	0	0
-0.70333	-14.043	0.28565	12.03	0	0	0	0
-0.70036	-14.033	0.28608	12.002	0	0	0	0
-0.69323	-14.037	0.28514	11.962	0	0	0	0
-0.68153	-14.059	0.28404	11.912	0	0	0	0
-0.66604	-14.097	0.28394	11.858	0	0	0	0
-0.64831	-14.147	0.28513	11.808	0	0	0.27621	11.71
-0.63023	-14.202	0.287	11.77	0	0	0	0
-0.61344	-14.255	0.28846	11.744	0	0	0	0
-0.59883	-14.301	0.28803	11.73	0	0	0	0
-0.58693	-14.337	0.28374	11.725	0	0	0	0
-0.57856	-14.365	0.2733	11.726	0	0	0	0
-0.57516	-14.383	0.25447	11.731	0	0	0	0
-0.57889	-14.396	0.22587	11.738	0	0	0	0
-0.5931	-14.404	0.18796	11.748	0	0	0	0
-0.62241	-14.411	0.14391	11.758	0	0	0	0
-0.67181	-14.418	0.099284	11.767	0	0	0	0
-0.74473	-14.429	0.060019	11.775	0	0	0	0
-0.84112	-14.443	0.02992	11.781	0	0	0	0
-0.9569	-14.463	0.009784	11.784	0	0	0	0
-1.0853	-14.489	-0.001765	11.785	0	0	0	0
-1.219	-14.523	-0.006924	11.785	0	0	0	0
-1.3515	-14.563	-0.007708	11.784	0	0	0	0
-1.4778	-14.607	-0.005471	11.781	0	0	0	0
-1.5951	-14.654	-0.000792	11.779	0	0	0	0
-1.7029	-14.704	0.006378	11.778	0	0	0	0
-1.8024	-14.753	0.016339	11.779	0	0	0	0
-1.8954	-14.799	0.029072	11.783	0	0	0	0
-1.9843	-14.84	0.04373	11.794	0	0	0	0
-2.0726	-14.874	0.05882	11.811	0	0	0	0
-2.1646	-14.897	0.073001	11.828	0	0	0	0
-2.2646	-14.903	0.085481	11.836	0	0	0	0
-2.3753	-14.891	0.095768	11.83	0	0	0	0
-2.4982	-14.859	0.10363	11.812	0	0	0	0
-2.6337	-14.808	0.10948	11.791	0	0	0	0
-2.7824	-14.744	0.1145	11.771	0	0	0	0
-2.9436	-14.669	0.12037	11.754	0	0	0	0
-3.1151	-14.587	0.12875	11.743	0	0	0	0
-3.292	-14.502	0.14079	11.74	0	0	0	0
-3.4664	-14.416	0.15643	11.749	0	0	0	0
-3.6282	-14.334	0.17357	11.776	0	0	0	0
-3.7678	-14.257	0.18803	11.827	0	0	0	0
-3.8786	-14.187	0.19537	11.904	-3.9122	-14.186	0	0
-3.9595	-14.125	0.19373	12.005	0	0	0	0
-4.0129	-14.071	0.18516	12.113	0	0	0	0
-4.0437	-14.025	0.17404	12.212	0	0	0	0
-4.058	-13.985	0.16446	12.29	0	0	0	0
-4.0621	-13.95	0.15887	12.354	0	0	0	0
-4.0617	-13.917	0.15842	12.412	0	0	0	0
-4.0618	-13.888	0.16347	12.468	0	0	0	0
-4.0663	-13.862	0.17347	12.524	0	0	0	0
-4.0789	-13.837	0.18684	12.576	0	0	0	0
-4.1024	-13.814	0.20161	12.619	0	0	0	0
-4.1384	-13.79	0.21685	12.655	0	0	0	0
-4.1861	-13.765	0.23347	12.682	0	0	0	0
-4.2424	-13.737	0.25314	12.699	0	0	0	0
-4.3022	-13.704	0.27619	12.7	0	0	0	0
-4.3596	-13.664	0.30108	12.69	0	0	-4.3894	-13.659
-4.4098	-13.617	0.32571	12.682	0	0	0	0
-4.4492	-13.566	0.34845	12.695	0	0	0	0
-4.4765	-13.509	0.36836	12.738	0	0	0	0
-4.4925	-13.45	0.38474	12.804	0	0	0	0
-4.4991	-13.388	0.39698	12.883	0	0	0	0
-4.4983	-13.325	0.40515	12.97	0	0	0	0
-4.4914	-13.261	0.41021	13.061	0	0	0	0
-4.4786	-13.197	0.41318	13.148	0	0	0	0
-4.4583	-13.133	0.41474	13.22	0	0	0	0
-4.4282	-13.071	0.41606	13.271	0	0	0	0
-4.3855	-13.014	0.41961	13.297	0	0	0	0
-4.3285	-12.964	0.42921	13.296	0	0	0	0
-4.2573	-12.922	0.44956	13.266	0	0	0	0
-4.1742	-12.888	0.48535	13.204	0	0	0	0
-4.0834	-12.858	0.54	13.109	0	0	0	0
-3.9875	-12.827	0.61517	12.985	0	0	0	0
-3.8848	-12.792	0.71097	12.849	0	0	0	0
-3.7692	-12.748	0.82624	12.719	0	0	0	0
