## Supplementary material for "How to control unpredictable others in court-net sports": Collegiate match data: u2_1_5.txt

-0.23091	-11.949	3.0174	12.141	0	0	-0.20926	-11.971
-0.1837	-11.913	3.045	12.115	0	0	0	0
-0.15435	-11.877	3.0676	12.078	0	0	0	0
-0.13727	-11.848	3.0892	12.03	0	0	0	0
-0.12791	-11.828	3.1108	11.977	0	0	0	0
-0.12248	-11.819	3.1307	11.932	0	0	0	0
-0.11789	-11.821	3.1466	11.912	0	0	0	0
-0.11192	-11.83	3.158	11.931	0	0	0	0
-0.10325	-11.843	3.166	11.998	0	0	0	0
-0.091373	-11.855	3.1724	12.107	0	0	0	0
-0.076342	-11.865	3.1781	12.242	0	0	0	0
-0.058711	-11.871	3.1834	12.376	0	0	0	0
-0.03958	-11.875	3.1884	12.486	0	0	0	0
-0.020418	-11.878	3.1937	12.555	0	0	0	0
-0.002658	-11.882	3.2007	12.583	0	0	0	0
0.012457	-11.887	3.211	12.582	0	0	0	0
0.023779	-11.897	3.2268	12.57	0	0	0	0
0.030492	-11.911	3.2501	12.561	0	0	0	0
0.032629	-11.932	3.282	12.557	0	0	0	0
0.031044	-11.959	3.3229	12.552	0	0	0	0
0.026755	-11.997	3.3714	12.536	0	0	0	0
0.020405	-12.045	3.4248	12.502	0	0	0	0
0.012084	-12.106	3.4798	12.451	0	0	0	0
0.001421	-12.178	3.5337	12.381	0	0	0	0
-0.012139	-12.257	3.5854	12.285	0	0	0	0
-0.029106	-12.338	3.6352	12.156	0	0	0	0
-0.049828	-12.415	3.6834	11.992	3.7284	11.988	0	0
-0.074415	-12.486	3.731	11.799	0	0	0	0
-0.10277	-12.551	3.7799	11.585	0	0	0	0
-0.13449	-12.612	3.8324	11.36	0	0	0	0
-0.16853	-12.673	3.8883	11.135	0	0	0	0
-0.20342	-12.734	3.9451	10.926	0	0	0	0
-0.23824	-12.795	3.9989	10.75	0	0	0	0
-0.27327	-12.853	4.0482	10.621	0	0	0	0
-0.31009	-12.904	4.0943	10.546	0	0	0	0
-0.3511	-12.944	4.1407	10.524	0	0	0	0
-0.39792	-12.971	4.1926	10.547	0	0	0	0
-0.44985	-12.987	4.2552	10.61	0	0	0	0
-0.50443	-12.993	4.3314	10.702	0	0	0	0
-0.55943	-12.993	4.4209	10.811	0	0	0	0
-0.61389	-12.991	4.52	10.932	0	0	0	0
-0.66768	-12.99	4.624	11.058	0	0	4.6491	10.922
-0.72062	-12.997	4.7294	11.178	0	0	0	0
-0.77174	-13.017	4.8328	11.267	0	0	0	0
-0.81898	-13.051	4.9285	11.302	0	0	0	0
-0.86015	-13.1	5.0092	11.269	0	0	0	0
-0.89397	-13.16	5.0696	11.183	0	0	0	0
-0.92009	-13.227	5.1087	11.078	0	0	0	0
-0.9386	-13.294	5.1291	10.982	0	0	0	0
-0.95022	-13.357	5.1349	10.913	0	0	0	0
-0.95648	-13.41	5.1302	10.879	0	0	0	0
-0.95936	-13.45	5.1183	10.883	0	0	0	0
-0.96085	-13.476	5.1015	10.925	0	0	0	0
-0.96343	-13.487	5.0821	11.002	0	0	0	0
-0.97066	-13.483	5.0623	11.107	0	0	0	0
-0.98729	-13.464	5.0433	11.222	0	0	0	0
-1.0186	-13.43	5.0256	11.328	0	0	0	0
-1.0691	-13.379	5.0081	11.41	0	0	0	0
-1.1412	-13.312	4.9888	11.463	0	0	0	0
-1.2338	-13.229	4.9644	11.488	0	0	0	0
-1.3426	-13.132	4.9311	11.489	0	0	0	0
-1.4606	-13.026	4.8855	11.468	0	0	0	0
-1.579	-12.918	4.8259	11.431	0	0	0	0
-1.6903	-12.816	4.7522	11.385	0	0	0	0
-1.7899	-12.726	4.6672	11.338	0	0	0	0
-1.8778	-12.649	4.5761	11.298	0	0	0	0
-1.9571	-12.579	4.4842	11.264	0	0	0	0
-2.0313	-12.511	4.3954	11.226	0	0	0	0
-2.1036	-12.441	4.3113	11.173	0	0	0	0
-2.177	-12.368	4.2315	11.101	0	0	0	0
-2.2548	-12.292	4.155	11.018	0	0	0	0
-2.3397	-12.214	4.0819	10.936	0	0	0	0
-2.4347	-12.136	4.0137	10.872	0	0	0	0
-2.541	-12.057	3.9518	10.836	0	0	0	0
-2.6574	-11.978	3.8956	10.832	0	0	0	0
-2.7803	-11.9	3.8418	10.86	0	0	0	0
-2.9048	-11.825	3.7854	10.913	0	0	0	0
-3.0259	-11.753	3.7206	10.986	0	0	0	0
-3.1398	-11.686	3.6435	11.068	0	0	0	0
-3.2431	-11.625	3.5527	11.152	0	0	0	0
-3.3331	-11.569	3.4486	11.235	0	0	0	0
-3.4079	-11.52	3.3335	11.314	0	0	0	0
-3.4681	-11.475	3.2106	11.388	0	0	0	0
-3.517	-11.431	3.0837	11.454	0	0	0	0
-3.5592	-11.379	2.9566	11.51	0	0	0	0
-3.5994	-11.314	2.8332	11.555	0	0	0	0
-3.6406	-11.231	2.7182	11.588	0	0	0	0
-3.6832	-11.133	2.6144	11.611	0	0	0	0
-3.7254	-11.028	2.5216	11.628	-3.7169	-10.984	0	0
-3.7636	-10.926	2.4372	11.644	0	0	0	0
-3.794	-10.837	2.3586	11.663	0	0	0	0
-3.814	-10.769	2.2849	11.689	0	0	0	0
-3.8235	-10.722	2.2165	11.726	0	0	0	0
-3.8244	-10.695	2.1534	11.774	0	0	0	0
-3.8205	-10.683	2.0948	11.833	0	0	0	0
-3.8148	-10.682	2.0398	11.895	0	0	0	0
-3.8096	-10.686	1.9878	11.951	0	0	0	0
-3.8066	-10.69	1.9378	11.994	0	0	0	0
-3.8068	-10.689	1.889	12.022	0	0	0	0
-3.8111	-10.678	1.8399	12.039	0	0	0	0
-3.82	-10.651	1.789	12.05	0	0	0	0
-3.8333	-10.604	1.7348	12.063	0	0	0	0
-3.8498	-10.535	1.6773	12.085	0	0	-3.8069	-10.57
-3.866	-10.449	1.6178	12.125	0	0	0	0
-3.8769	-10.355	1.559	12.19	0	0	0	0
-3.877	-10.266	1.5033	12.279	0	0	0	0
-3.8631	-10.192	1.4515	12.384	0	0	0	0
-3.8365	-10.139	1.4031	12.493	0	0	0	0
-3.8014	-10.107	1.3563	12.598	0	0	0	0
-3.7626	-10.092	1.3102	12.695	0	0	0	0
-3.7229	-10.091	1.2661	12.787	0	0	0	0
-3.6829	-10.1	1.2271	12.882	0	0	0	0
-3.6416	-10.117	1.1958	12.987	0	0	0	0
-3.5963	-10.139	1.1736	13.105	0	0	0	0
-3.544	-10.165	1.1596	13.224	0	0	0	0
-3.4832	-10.193	1.1512	13.33	0	0	0	0
-3.4151	-10.219	1.1453	13.408	0	0	0	0
-3.3431	-10.24	1.1385	13.454	0	0	0	0
-3.2711	-10.252	1.128	13.47	0	0	0	0
-3.2026	-10.253	1.1122	13.458	0	0	0	0
-3.1394	-10.246	1.0914	13.424	0	0	0	0
-3.0814	-10.236	1.069	13.374	0	0	0	0
-3.0275	-10.23	1.0504	13.316	0	0	0	0
-2.9764	-10.23	1.0417	13.26	1.0035	13.125	0	0
-2.9264	-10.24	1.0468	13.212	0	0	0	0
-2.8758	-10.265	1.0673	13.171	0	0	0	0
-2.8233	-10.309	1.1013	13.131	0	0	0	0
-2.7692	-10.374	1.1446	13.088	0	0	0	0
-2.7143	-10.459	1.1916	13.037	0	0	0	0
-2.6595	-10.56	1.2371	12.978	0	0	0	0
-2.6054	-10.667	1.2773	12.916	0	0	0	0
-2.5535	-10.771	1.3096	12.86	0	0	0	0
-2.5063	-10.861	1.3329	12.817	0	0	0	0
-2.4652	-10.933	1.3475	12.789	0	0	0	0
-2.4295	-10.992	1.3555	12.772	0	0	0	0
-2.3964	-11.045	1.3596	12.764	0	0	0	0
-2.3623	-11.099	1.3623	12.761	0	0	0	0
-2.3247	-11.161	1.366	12.759	0	0	1.3449	12.737
-2.2829	-11.234	1.3718	12.756	0	0	0	0
-2.2371	-11.321	1.3803	12.752	0	0	0	0
-2.1884	-11.42	1.3909	12.748	0	0	0	0
-2.1379	-11.528	1.4026	12.746	0	0	0	0
-2.087	-11.644	1.4142	12.751	0	0	0	0
-2.0371	-11.764	1.4241	12.768	0	0	0	0
-1.9904	-11.886	1.4305	12.802	0	0	0	0
-1.9495	-12.003	1.4314	12.86	0	0	0	0
-1.9158	-12.109	1.4249	12.943	0	0	0	0
-1.8888	-12.198	1.4103	13.041	0	0	0	0
-1.8672	-12.27	1.3896	13.137	0	0	0	0
-1.8497	-12.325	1.3666	13.202	0	0	0	0
-1.8357	-12.364	1.3456	13.22	0	0	0	0
-1.8257	-12.387	1.3287	13.188	0	0	0	0
-1.8211	-12.395	1.3162	13.121	0	0	0	0
-1.8238	-12.386	1.306	13.046	0	0	0	0
-1.8355	-12.359	1.2945	12.989	0	0	0	0
-1.8567	-12.316	1.2776	12.964	0	0	0	0
-1.8857	-12.26	1.2514	12.971	0	0	0	0
-1.9188	-12.199	1.2133	12.997	0	0	0	0
-1.9513	-12.142	1.1626	13.026	0	0	0	0
-1.9795	-12.095	1.1001	13.048	0	0	0	0
-2.002	-12.063	1.0276	13.06	0	0	0	0
-2.0192	-12.044	0.94823	13.057	0	0	0	0
-2.0325	-12.037	0.8657	13.045	0	0	0	0
-2.0438	-12.04	0.78311	13.036	0	0	0	0
-2.0545	-12.047	0.70265	13.048	0	0	0	0
-2.0658	-12.057	0.6257	13.093	0	0	0	0
-2.0797	-12.07	0.5533	13.17	0	0	0	0
-2.0979	-12.087	0.48647	13.268	0	0	0	0
-2.1226	-12.113	0.4264	13.363	0	0	0	0
-2.1553	-12.152	0.37426	13.432	0	0	0	0
-2.197	-12.205	0.33061	13.462	0	0	0	0
-2.2476	-12.273	0.29502	13.455	0	0	0	0
-2.3045	-12.351	0.26634	13.426	0	0	0	0
-2.3632	-12.434	0.24316	13.399	0	0	0	0
-2.4186	-12.522	0.22387	13.392	0	0	0	0
-2.4676	-12.614	0.20669	13.421	0	0	0	0
-2.5107	-12.711	0.19034	13.494	0	0	0	0
-2.5523	-12.809	0.17454	13.609	0	0	0	0
-2.5985	-12.902	0.15962	13.76	0	0	0	0
-2.6537	-12.983	0.14602	13.931	-2.5561	-12.985	0	0
-2.718	-13.05	0.13426	14.103	0	0	0	0
-2.7867	-13.105	0.12465	14.252	0	0	0	0
-2.8525	-13.152	0.11664	14.367	0	0	0	0
-2.909	-13.193	0.10901	14.451	0	0	0	0
-2.9527	-13.231	0.10115	14.515	0	0	0	0
-2.9844	-13.267	0.093848	14.564	0	0	0	0
-3.0082	-13.302	0.089157	14.594	0	0	0	0
-3.0304	-13.335	0.089905	14.593	0	0	0	0
-3.0564	-13.369	0.098855	14.55	0	0	0	0
-3.0894	-13.406	0.11726	14.464	0	0	-3.0331	-13.353
-3.1283	-13.449	0.14365	14.348	0	0	0	0
-3.1694	-13.5	0.17452	14.223	0	0	0	0
-3.2074	-13.561	0.20636	14.113	0	0	0	0
-3.2372	-13.631	0.23672	14.03	0	0	0	0
-3.2557	-13.707	0.26431	13.981	0	0	0	0
-3.2628	-13.786	0.28886	13.964	0	0	0	0
-3.2624	-13.861	0.31057	13.979	0	0	0	0
-3.2609	-13.924	0.32965	14.022	0	0	0	0
-3.2649	-13.971	0.34647	14.091	0	0	0	0
-3.2785	-14	0.36188	14.178	0	0	0	0
-3.3024	-14.016	0.37745	14.272	0	0	0	0
-3.3341	-14.02	0.39533	14.363	0	0	0	0
-3.3683	-14.019	0.4175	14.444	0	0	0	0
-3.3984	-14.016	0.44493	14.503	0	0	0	0
-3.4188	-14.015	0.47799	14.525	0	0	0	0
-3.4265	-14.018	0.51751	14.502	0	0	0	0
-3.4211	-14.024	0.56481	14.429	0	0	0	0
-3.4023	-14.035	0.62099	14.316	0	0	0	0
-3.3697	-14.051	0.68674	14.175	0	0	0	0
-3.3238	-14.07	0.76163	14.027	0	0	0	0
-3.2662	-14.09	0.84305	13.887	0	0	0	0
-3.1995	-14.108	0.92641	13.768	0	0	0	0
-3.1256	-14.121	1.007	13.683	0	0	0	0
-3.045	-14.129	1.0817	13.639	0	0	0	0
-2.9571	-14.134	1.1495	13.635	0	0	0	0
-2.8624	-14.139	1.2106	13.658	0	0	0	0
-2.7627	-14.146	1.2667	13.691	0	0	0	0
-2.6613	-14.156	1.32	13.717	1.3187	13.726	0	0
-2.5628	-14.169	1.3729	13.725	0	0	0	0
-2.4711	-14.181	1.428	13.709	0	0	0	0
-2.3885	-14.193	1.4883	13.666	0	0	0	0
-2.316	-14.202	1.5554	13.598	0	0	0	0
-2.253	-14.211	1.6288	13.511	0	0	0	0
-2.1977	-14.221	1.7061	13.414	0	0	0	0
-2.1476	-14.234	1.7844	13.315	0	0	0	0
-2.1001	-14.249	1.8605	13.218	0	0	0	0
-2.0536	-14.267	1.9306	13.129	0	0	0	0
-2.007	-14.284	1.9923	13.052	0	0	0	0
-1.9607	-14.296	2.0446	12.989	0	0	0	0
-1.9156	-14.3	2.0886	12.936	0	0	0	0
-1.8728	-14.293	2.1263	12.887	0	0	0	0
-1.8333	-14.275	2.1606	12.837	0	0	0	0
-1.797	-14.248	2.1937	12.786	0	0	0	0
-1.7633	-14.216	2.2265	12.742	0	0	0	0
-1.7313	-14.181	2.258	12.715	0	0	2.2414	12.566
-1.6992	-14.142	2.2858	12.714	0	0	0	0
-1.6653	-14.103	2.3074	12.74	0	0	0	0
-1.6275	-14.066	2.3221	12.784	0	0	0	0
-1.584	-14.038	2.3311	12.832	0	0	0	0
-1.5346	-14.022	2.3378	12.874	0	0	0	0
-1.4814	-14.021	2.3455	12.903	0	0	0	0
-1.4283	-14.033	2.3566	12.914	0	0	0	0
-1.3792	-14.056	2.3716	12.907	0	0	0	0
-1.3361	-14.084	2.3891	12.879	0	0	0	0
-1.2992	-14.112	2.4068	12.83	0	0	0	0
-1.2672	-14.135	2.4221	12.761	0	0	0	0
-1.2388	-14.15	2.4332	12.678	0	0	0	0
-1.2136	-14.155	2.4391	12.588	0	0	0	0
-1.1925	-14.148	2.4391	12.501	0	0	0	0
-1.1775	-14.131	2.433	12.423	0	0	0	0
-1.1703	-14.103	2.42	12.358	0	0	0	0
-1.1717	-14.065	2.3984	12.303	0	0	0	0
-1.1817	-14.018	2.3661	12.252	0	0	0	0
-1.1991	-13.964	2.3214	12.193	0	0	0	0
-1.2212	-13.905	2.2642	12.115	0	0	0	0
-1.2448	-13.845	2.1965	12.016	0	0	0	0
-1.2673	-13.785	2.1224	11.905	0	0	0	0
-1.2881	-13.72	2.0464	11.797	0	0	0	0
-1.3083	-13.644	1.9714	11.706	0	0	0	0
-1.3296	-13.55	1.8988	11.637	0	0	0	0
-1.3531	-13.436	1.8291	11.587	0	0	0	0
-1.3795	-13.305	1.763	11.552	0	0	0	0
-1.4081	-13.16	1.7009	11.534	0	0	0	0
-1.4382	-13.007	1.6423	11.534	0	0	0	0
-1.4694	-12.849	1.5853	11.55	0	0	0	0
-1.5027	-12.691	1.529	11.575	0	0	0	0
-1.5401	-12.534	1.4742	11.601	-1.523	-12.477	0	0
-1.5837	-12.378	1.423	11.619	0	0	0	0
-1.6347	-12.222	1.3769	11.625	0	0	0	0
-1.6925	-12.068	1.3365	11.619	0	0	0	0
-1.7553	-11.92	1.3009	11.608	0	0	0	0
-1.8212	-11.776	1.2678	11.597	0	0	0	0
-1.8883	-11.637	1.2347	11.589	0	0	0	0
-1.9545	-11.501	1.2006	11.583	0	0	0	0
-2.0174	-11.369	1.1663	11.578	0	0	0	0
-2.0745	-11.245	1.1336	11.568	0	0	0	0
-2.1247	-11.131	1.1035	11.551	0	0	0	0
-2.1679	-11.027	1.0767	11.522	0	0	0	0
-2.2054	-10.934	1.0534	11.485	0	0	0	0
-2.2385	-10.853	1.0332	11.444	0	0	0	0
-2.2679	-10.784	1.0149	11.406	0	0	-2.252	-10.73
-2.2937	-10.726	0.99778	11.374	0	0	0	0
-2.3155	-10.678	0.98105	11.347	0	0	0	0
-2.334	-10.638	0.96437	11.315	0	0	0	0
-2.3504	-10.601	0.9476	11.267	0	0	0	0
-2.3661	-10.559	0.93126	11.194	0	0	0	0
-2.382	-10.51	0.91643	11.09	0	0	0	0
-2.398	-10.449	0.90394	10.961	0	0	0	0
-2.4129	-10.38	0.8937	10.822	0	0	0	0
-2.4246	-10.307	0.88498	10.694	0	0	0	0
-2.4309	-10.236	0.87684	10.595	0	0	0	0
-2.4308	-10.173	0.86832	10.531	0	0	0	0
-2.4252	-10.118	0.85856	10.5	0	0	0	0
-2.4174	-10.071	0.84672	10.493	0	0	0	0
-2.4108	-10.028	0.83147	10.499	0	0	0	0
-2.4076	-9.9886	0.81071	10.507	0	0	0	0
-2.4072	-9.9546	0.78218	10.503	0	0	0	0
-2.4076	-9.9299	0.74491	10.472	0	0	0	0
-2.4069	-9.9181	0.70044	10.399	0	0	0	0
-2.403	-9.9217	0.65263	10.272	0	0	0	0
-2.3942	-9.9429	0.60585	10.089	0	0	0	0
-2.3793	-9.9831	0.56331	9.8612	0	0	0	0
-2.3582	-10.041	0.52628	9.6179	0	0	0	0
-2.333	-10.113	0.49462	9.3984	0	0	0	0
-2.307	-10.19	0.46786	9.2357	0	0	0	0
-2.2829	-10.266	0.44583	9.1413	0	0	0	0
-2.2616	-10.341	0.42898	9.1053	0	0	0	0
-2.2418	-10.412	0.41827	9.1069	0	0	0	0
-2.2212	-10.484	0.41462	9.1259	0	0	0	0
-2.1968	-10.556	0.41854	9.1484	0	0	0	0
-2.166	-10.633	0.43015	9.1674	0	0	0	0
-2.1269	-10.718	0.44879	9.1809	0	0	0	0
-2.0794	-10.812	0.47261	9.191	0	0	0	0
-2.0256	-10.915	0.49862	9.202	0.48729	9.1695	0	0
-1.9687	-11.027	0.52359	9.2193	0	0	0	0
-1.9119	-11.143	0.54514	9.2476	0	0	0	0
-1.8576	-11.256	0.56255	9.2894	0	0	0	0
-1.8074	-11.364	0.57662	9.3432	0	0	0	0
-1.7607	-11.464	0.58911	9.4055	0	0	0	0
-1.7152	-11.562	0.60219	9.4741	0	0	0	0
-1.6678	-11.661	0.61827	9.5484	0	0	0	0
-1.6163	-11.767	0.63988	9.6264	0	0	0	0
-1.5599	-11.88	0.6691	9.7036	0	0	0	0
-1.4988	-12.001	0.70685	9.7754	0	0	0.67941	9.6634
-1.4333	-12.131	0.75197	9.8366	0	0	0	0
-1.3632	-12.268	0.8013	9.8826	0	0	0	0
-1.2891	-12.414	0.85127	9.9117	0	0	0	0
-1.2125	-12.566	0.89989	9.9257	0	0	0	0
-1.1368	-12.717	0.94652	9.9284	0	0	0	0
-1.066	-12.86	0.99055	9.9238	0	0	0	0
-1.0031	-12.987	1.0309	9.9156	0	0	0	0
-0.94881	-13.097	1.0666	9.9061	0	0	0	0
-0.90125	-13.192	1.0967	9.897	0	0	0	0
-0.85725	-13.28	1.12	9.8891	0	0	0	0
-0.81437	-13.363	1.1347	9.8828	0	0	0	0
-0.77206	-13.443	1.1385	9.8785	0	0	0	0
-0.73126	-13.518	1.1299	9.8769	0	0	0	0
-0.6932	-13.585	1.1087	9.8787	0	0	0	0
-0.6588	-13.643	1.0768	9.8848	0	0	0	0
-0.62851	-13.69	1.0382	9.8968	0	0	0	0
-0.60222	-13.725	0.99791	9.9165	0	0	0	0
-0.57915	-13.748	0.96092	9.9459	0	0	0	0
-0.5585	-13.762	0.93076	9.9862	0	0	0	0
-0.54005	-13.766	0.90864	10.036	0	0	0	0
-0.52438	-13.763	0.89408	10.089	0	0	0	0
-0.51299	-13.753	0.88586	10.138	0	0	0	0
-0.50777	-13.736	0.8823	10.176	0	0	0	0
-0.50995	-13.713	0.88138	10.202	0	0	0	0
-0.51974	-13.682	0.88097	10.216	0	0	0	0
-0.53681	-13.642	0.87896	10.218	0	0	0	0
-0.56086	-13.592	0.87342	10.207	0	0	0	0
-0.59155	-13.53	0.86277	10.182	0	0	0	0
-0.62787	-13.458	0.84633	10.141	0	0	0	0
-0.66779	-13.381	0.82468	10.09	0	0	0	0
-0.70876	-13.303	0.79951	10.042	0	0	0	0
-0.7484	-13.233	0.77304	10.007	0	0	0	0
-0.78506	-13.172	0.74817	9.9931	0	0	0	0
-0.81828	-13.121	0.72835	9.9975	0	0	0	0
-0.84887	-13.077	0.71605	10.012	0	0	0	0
-0.8786	-13.037	0.71117	10.021	0	0	0	0
-0.90936	-12.999	0.71056	10.018	0	0	0	0
-0.94227	-12.96	0.70932	10.007	0	0	0	0
-0.97768	-12.919	0.70312	10.002	0	0	0	0
-1.0156	-12.877	0.69005	10.02	0	0	0	0
-1.0555	-12.835	0.67051	10.073	0	0	0	0
-1.0967	-12.796	0.64609	10.168	0	0	0	0
-1.1388	-12.76	0.6191	10.302	0	0	0	0
-1.1827	-12.725	0.59224	10.464	-1.1908	-12.678	0	0
-1.2294	-12.691	0.56794	10.636	0	0	0	0
-1.2799	-12.657	0.54772	10.799	0	0	0	0
-1.3337	-12.625	0.53194	10.939	0	0	0	0
-1.3887	-12.594	0.51959	11.053	0	0	0	0
-1.4422	-12.566	0.50863	11.148	0	0	0	0
-1.4923	-12.542	0.49684	11.238	0	0	0	0
-1.5378	-12.522	0.48278	11.332	0	0	0	0
-1.5787	-12.506	0.46645	11.429	0	0	0	0
-1.6156	-12.488	0.44915	11.521	0	0	0	0
-1.6497	-12.465	0.43255	11.598	0	0	0	0
-1.6824	-12.435	0.41806	11.655	0	0	0	0
-1.7154	-12.396	0.40655	11.696	0	0	0	0
-1.7505	-12.345	0.39845	11.73	0	0	0	0
-1.7891	-12.285	0.39358	11.767	0	0	-1.7745	-12.311
-1.8321	-12.216	0.39132	11.817	0	0	0	0
-1.8798	-12.146	0.39085	11.884	0	0	0	0
-1.9314	-12.081	0.39139	11.964	0	0	0	0
-1.9851	-12.027	0.39199	12.043	0	0	0	0
-2.0392	-11.991	0.39109	12.101	0	0	0	0
-2.093	-11.975	0.38696	12.127	0	0	0	0
-2.1469	-11.976	0.37948	12.124	0	0	0	0
-2.2014	-11.991	0.37072	12.104	0	0	0	0
-2.2558	-12.014	0.36331	12.079	0	0	0	0
-2.3091	-12.04	0.35919	12.056	0	0	0	0
-2.3605	-12.067	0.35958	12.038	0	0	0	0
-2.4097	-12.093	0.36524	12.024	0	0	0	0
-2.4567	-12.12	0.37644	12.015	0	0	0	0
-2.5014	-12.149	0.39263	12.007	0	0	0	0
-2.544	-12.181	0.41211	12.001	0	0	0	0
-2.5843	-12.213	0.43211	11.997	0	0	0	0
-2.6209	-12.245	0.44949	11.995	0	0	0	0
-2.6513	-12.275	0.46196	11.998	0	0	0	0
-2.6718	-12.304	0.46843	12.008	0	0	0	0
-2.6795	-12.334	0.46844	12.028	0	0	0	0
-2.6728	-12.367	0.46176	12.061	0	0	0	0
-2.6524	-12.404	0.4483	12.106	0	0	0	0
-2.6199	-12.449	0.42884	12.157	0	0	0	0
-2.5763	-12.504	0.40599	12.203	0	0	0	0
-2.5227	-12.572	0.38395	12.228	0	0	0	0
-2.4604	-12.653	0.36656	12.219	0.34593	12.318	0	0
-2.3921	-12.746	0.35581	12.17	0	0	0	0
-2.3216	-12.845	0.35206	12.086	0	0	0	0
-2.253	-12.944	0.35471	11.985	0	0	0	0
-2.1898	-13.039	0.36297	11.887	0	0	0	0
-2.1344	-13.123	0.37616	11.808	0	0	0	0
-2.0876	-13.196	0.39345	11.753	0	0	0	0
-2.0489	-13.259	0.41325	11.719	0	0	0	0
-2.0163	-13.313	0.43309	11.7	0	0	0	0
-1.9873	-13.363	0.45049	11.687	0	0	0	0
-1.9598	-13.411	0.46398	11.673	0	0	0	0
-1.9318	-13.456	0.47334	11.651	0	0	0	0
-1.9015	-13.499	0.4793	11.617	0	0	0	0
-1.8681	-13.536	0.48291	11.572	0	0	0	0
-1.8309	-13.565	0.48499	11.522	0	0	0	0
-1.7898	-13.584	0.48606	11.475	0	0	0	0
-1.7441	-13.597	0.48634	11.438	0	0	0.48206	11.385
-1.6932	-13.605	0.48583	11.413	0	0	0	0
-1.636	-13.613	0.48429	11.399	0	0	0	0
-1.5719	-13.627	0.48134	11.394	0	0	0	0
-1.5013	-13.652	0.47655	11.393	0	0	0	0
-1.4259	-13.69	0.46973	11.396	0	0	0	0
-1.3488	-13.739	0.46115	11.4	0	0	0	0
-1.2744	-13.792	0.45152	11.404	0	0	0	0
-1.2065	-13.843	0.44175	11.407	0	0	0	0
-1.148	-13.887	0.43251	11.41	0	0	0	0
-1.0997	-13.923	0.4241	11.411	0	0	0	0
-1.0612	-13.95	0.41647	11.412	0	0	0	0
-1.031	-13.969	0.40919	11.412	0	0	0	0
-1.0063	-13.978	0.40128	11.412	0	0	0	0
-0.9832	-13.974	0.39129	11.413	0	0	0	0
-0.95723	-13.954	0.37779	11.417	0	0	0	0
-0.92471	-13.916	0.3603	11.423	0	0	0	0
-0.88341	-13.858	0.33975	11.435	0	0	0	0
-0.83232	-13.784	0.31769	11.452	0	0	0	0
-0.77114	-13.697	0.29462	11.475	0	0	0	0
-0.70029	-13.605	0.26954	11.504	0	0	0	0
-0.62134	-13.513	0.24111	11.533	0	0	0	0
-0.5367	-13.425	0.20884	11.555	0	0	0	0
-0.44925	-13.341	0.17324	11.562	0	0	0	0
-0.36242	-13.257	0.13577	11.553	0	0	0	0
-0.28029	-13.166	0.099301	11.534	0	0	0	0
-0.20708	-13.064	0.06768	11.512	0	0	0	0
-0.1461	-12.951	0.043769	11.488	0	0	0	0
-0.098587	-12.829	0.027943	11.464	0	0	0	0
-0.063748	-12.701	0.01833	11.441	0	0	0	0
-0.039871	-12.568	0.011855	11.419	0	0	0	0
-0.025063	-12.427	0.005116	11.404	0	0	0	0
-0.016972	-12.274	-0.004973	11.407	0	0	0	0
-0.012502	-12.11	-0.020607	11.44	0	0	0	0
-0.008489	-11.936	-0.042517	11.518	0	0	0	0
-0.003126	-11.756	-0.069504	11.638	0	0	0	0
0.00323	-11.573	-0.098653	11.786	0	0	0	0
0.009108	-11.394	-0.12659	11.941	0	0	0	0
0.013953	-11.224	-0.15093	12.093	0	0	0	0
0.018999	-11.069	-0.17095	12.241	0	0	0	0
0.026547	-10.93	-0.18743	12.39	0	0	0	0
0.038593	-10.805	-0.20201	12.539	0	0	0	0
0.055568	-10.691	-0.21637	12.688	0	0	0	0
0.075992	-10.584	-0.23161	12.827	0	0	0	0
0.097237	-10.485	-0.24829	12.943	0.11089	-10.453	0	0
0.11674	-10.396	-0.26685	13.028	0	0	0	0
0.13282	-10.32	-0.28751	13.083	0	0	0	0
0.14477	-10.258	-0.30931	13.115	0	0	0	0
0.15257	-10.208	-0.32998	13.13	0	0	0	0
0.15667	-10.167	-0.34714	13.135	0	0	0	0
0.15764	-10.136	-0.35967	13.135	0	0	0	0
0.15558	-10.111	-0.36779	13.129	0	0	0	0
0.15007	-10.092	-0.37235	13.119	0	0	0	0
0.14087	-10.072	-0.3742	13.102	0	0	0	0
0.12853	-10.047	-0.37376	13.074	0	0	0.13641	-10.053
0.11452	-10.013	-0.37087	13.032	0	0	0	0
0.10127	-9.9687	-0.36485	12.976	0	0	0	0
0.092072	-9.9128	-0.35486	12.912	0	0	0	0
0.090794	-9.8488	-0.34092	12.855	0	0	0	0
0.10135	-9.7827	-0.32473	12.824	0	0	0	0
0.12676	-9.7227	-0.30894	12.833	0	0	0	0
0.16782	-9.6774	-0.29559	12.877	0	0	0	0
0.22252	-9.653	-0.28546	12.939	0	0	0	0
0.28717	-9.6512	-0.27842	12.998	0	0	0	0
0.35821	-9.6698	-0.27378	13.045	0	0	0	0
0.43257	-9.7048	-0.27079	13.078	0	0	0	0
0.50678	-9.7515	-0.269	13.098	0	0	0	0
0.57665	-9.8051	-0.2685	13.107	0	0	0	0
0.6384	-9.8622	-0.27011	13.108	0	0	0	0
0.68998	-9.92	-0.27534	13.101	0	0	0	0
0.73149	-9.9756	-0.28621	13.084	0	0	0	0
0.76485	-10.026	-0.30479	13.058	0	0	0	0
0.79275	-10.07	-0.33237	13.02	0	0	0	0
0.81758	-10.105	-0.36897	12.972	0	0	0	0
0.84115	-10.128	-0.4138	12.922	0	0	0	0
0.86502	-10.138	-0.46622	12.879	0	0	0	0
0.89067	-10.134	-0.52617	12.85	0	0	0	0
0.91904	-10.117	-0.59373	12.835	0	0	0	0
