## Supplementary material for "How to control unpredictable others in court-net sports": Collegiate match data: u2_1_6.txt

0.62904	-11.94	-2.3359	11.306	0	0	0.62515	-11.915
0.64319	-11.928	-2.2966	11.271	0	0	0	0
0.66656	-11.909	-2.2519	11.216	0	0	0	0
0.69976	-11.882	-2.2018	11.141	0	0	0	0
0.74134	-11.849	-2.1484	11.052	0	0	0	0
0.78816	-11.815	-2.0955	10.964	0	0	0	0
0.83634	-11.784	-2.0486	10.897	0	0	0	0
0.88231	-11.759	-2.0113	10.862	0	0	0	0
0.92359	-11.74	-1.9845	10.856	0	0	0	0
0.95908	-11.731	-1.9668	10.868	0	0	0	0
0.98861	-11.731	-1.9564	10.886	0	0	0	0
1.0128	-11.74	-1.953	10.906	0	0	0	0
1.033	-11.755	-1.956	10.927	0	0	0	0
1.0511	-11.774	-1.9646	10.954	0	0	0	0
1.0678	-11.791	-1.977	10.992	0	0	0	0
1.0824	-11.805	-1.9914	11.045	-2.0014	10.945	0	0
1.0932	-11.814	-2.0063	11.117	0	0	0	0
1.0988	-11.819	-2.0208	11.204	0	0	0	0
1.0986	-11.822	-2.0344	11.296	0	0	0	0
1.0936	-11.826	-2.0469	11.383	0	0	0	0
1.0853	-11.832	-2.0585	11.456	0	0	0	0
1.0757	-11.844	-2.0697	11.513	0	0	0	0
1.0658	-11.861	-2.0813	11.561	0	0	0	0
1.0559	-11.885	-2.0934	11.606	0	0	0	0
1.045	-11.917	-2.1047	11.659	0	0	0	0
1.0313	-11.956	-2.1121	11.722	0	0	0	0
1.0122	-12.001	-2.1109	11.792	0	0	0	0
0.98523	-12.048	-2.095	11.854	0	0	0	0
0.94849	-12.094	-2.0591	11.891	0	0	-2.1508	12.127
0.90126	-12.138	-2.0012	11.895	0	0	0	0
0.84404	-12.18	-1.9259	11.877	0	0	0	0
0.77839	-12.222	-1.8433	11.856	0	0	0	0
0.70704	-12.267	-1.7648	11.846	0	0	0	0
0.63356	-12.317	-1.6976	11.85	0	0	0	0
0.56106	-12.375	-1.6445	11.869	0	0	0	0
0.49105	-12.439	-1.6047	11.893	0	0	0	0
0.42332	-12.502	-1.5757	11.91	0	0	0	0
0.35653	-12.56	-1.5541	11.904	0	0	0	0
0.28923	-12.605	-1.5358	11.865	0	0	0	0
0.2211	-12.635	-1.5164	11.796	0	0	0	0
0.15293	-12.648	-1.4923	11.712	0	0	0	0
0.085564	-12.647	-1.4615	11.638	0	0	0	0
0.019239	-12.64	-1.4234	11.59	0	0	0	0
-0.046031	-12.632	-1.3788	11.573	0	0	0	0
-0.10987	-12.627	-1.3285	11.581	0	0	0	0
-0.1715	-12.626	-1.2743	11.601	0	0	0	0
-0.23006	-12.631	-1.2184	11.626	0	0	0	0
-0.28462	-12.643	-1.1644	11.656	0	0	0	0
-0.33436	-12.663	-1.1157	11.696	0	0	0	0
-0.37936	-12.691	-1.0738	11.753	0	0	0	0
-0.42077	-12.73	-1.0382	11.833	0	0	0	0
-0.45995	-12.781	-1.0082	11.937	0	0	0	0
-0.49739	-12.849	-0.98403	12.059	0	0	0	0
-0.53205	-12.935	-0.96654	12.187	0	0	0	0
-0.5618	-13.04	-0.95488	12.304	0	0	0	0
-0.58505	-13.157	-0.94589	12.389	0	0	0	0
-0.60209	-13.28	-0.93554	12.428	0	0	0	0
-0.61457	-13.401	-0.9203	12.421	0	0	0	0
-0.62377	-13.516	-0.89751	12.38	0	0	0	0
-0.62989	-13.621	-0.86568	12.321	0	0	0	0
-0.63272	-13.717	-0.8252	12.26	0	0	0	0
-0.6322	-13.804	-0.77826	12.209	0	0	0	0
-0.62852	-13.884	-0.72768	12.177	0	0	0	0
-0.62192	-13.958	-0.67603	12.173	0	0	0	0
-0.61269	-14.03	-0.6259	12.202	0	0	0	0
-0.60155	-14.1	-0.57958	12.262	-0.60151	-14.071	0	0
-0.58978	-14.167	-0.53818	12.346	0	0	0	0
-0.57885	-14.228	-0.50153	12.446	0	0	0	0
-0.56984	-14.281	-0.46849	12.557	0	0	0	0
-0.56314	-14.324	-0.43745	12.676	0	0	0	0
-0.55849	-14.358	-0.40734	12.797	0	0	0	0
-0.55526	-14.383	-0.37808	12.905	0	0	0	0
-0.55284	-14.401	-0.34954	12.988	0	0	0	0
-0.55105	-14.414	-0.32038	13.039	0	0	0	0
-0.55007	-14.423	-0.28832	13.061	0	0	0	0
-0.5502	-14.429	-0.25106	13.061	0	0	0	0
-0.55172	-14.432	-0.20686	13.049	0	0	0	0
-0.55473	-14.436	-0.15516	13.039	0	0	0	0
-0.55896	-14.441	-0.097375	13.043	0	0	0	0
-0.56348	-14.449	-0.037687	13.07	0	0	-0.54277	-14.396
-0.56625	-14.463	0.018113	13.111	0	0	0	0
-0.56393	-14.485	0.06573	13.151	0	0	0	0
-0.55231	-14.516	0.10399	13.174	0	0	0	0
-0.52796	-14.557	0.1335	13.178	0	0	0	0
-0.49026	-14.61	0.15484	13.173	0	0	0	0
-0.44252	-14.67	0.16844	13.173	0	0	0	0
-0.39105	-14.734	0.17547	13.19	0	0	0	0
-0.34314	-14.793	0.17823	13.219	0	0	0	0
-0.30523	-14.841	0.17957	13.254	0	0	0	0
-0.28178	-14.873	0.18226	13.283	0	0	0	0
-0.2749	-14.89	0.18859	13.302	0	0	0	0
-0.28482	-14.89	0.20024	13.311	0	0	0	0
-0.31067	-14.877	0.2189	13.31	0	0	0	0
-0.35093	-14.852	0.24702	13.301	0	0	0	0
-0.40338	-14.82	0.2876	13.287	0	0	0	0
-0.46485	-14.782	0.34337	13.272	0	0	0	0
-0.53135	-14.744	0.41544	13.261	0	0	0	0
-0.59823	-14.71	0.50158	13.262	0	0	0	0
-0.66063	-14.68	0.59543	13.281	0	0	0	0
-0.7145	-14.655	0.68849	13.322	0	0	0	0
-0.75789	-14.633	0.77447	13.379	0	0	0	0
-0.79137	-14.609	0.85156	13.445	0	0	0	0
-0.81758	-14.581	0.92056	13.508	0	0	0	0
-0.8398	-14.545	0.98223	13.561	0	0	0	0
-0.86079	-14.502	1.0371	13.593	0	0	0	0
-0.88238	-14.45	1.0867	13.6	0	0	0	0
-0.90566	-14.392	1.133	13.588	0	0	0	0
-0.93092	-14.329	1.1782	13.577	1.2333	13.078	0	0
-0.95783	-14.263	1.2246	13.587	0	0	0	0
-0.98612	-14.196	1.2764	13.629	0	0	0	0
-1.0159	-14.13	1.3379	13.694	0	0	0	0
-1.047	-14.067	1.4106	13.763	0	0	0	0
-1.0788	-14.009	1.4919	13.812	0	0	0	0
-1.1102	-13.958	1.5757	13.826	0	0	0	0
-1.1412	-13.915	1.6556	13.81	0	0	0	0
-1.1722	-13.875	1.7272	13.778	0	0	0	0
-1.2037	-13.835	1.7888	13.744	0	0	0	0
-1.2361	-13.79	1.8408	13.718	0	0	0	0
-1.2696	-13.739	1.8854	13.701	0	0	0	0
-1.3042	-13.682	1.9265	13.694	0	0	0	0
-1.3396	-13.62	1.9691	13.69	0	0	0	0
-1.3747	-13.559	2.0182	13.688	0	0	1.9806	13.59
-1.408	-13.504	2.0772	13.694	0	0	0	0
-1.4373	-13.461	2.1474	13.715	0	0	0	0
-1.461	-13.432	2.2264	13.752	0	0	0	0
-1.4779	-13.418	2.3079	13.793	0	0	0	0
-1.488	-13.421	2.3846	13.822	0	0	0	0
-1.4919	-13.439	2.451	13.825	0	0	0	0
-1.4915	-13.469	2.5052	13.797	0	0	0	0
-1.4889	-13.505	2.5496	13.742	0	0	0	0
-1.4866	-13.539	2.5888	13.668	0	0	0	0
-1.4869	-13.567	2.6272	13.583	0	0	0	0
-1.4921	-13.584	2.6671	13.496	0	0	0	0
-1.5041	-13.591	2.708	13.408	0	0	0	0
-1.5258	-13.589	2.7471	13.325	0	0	0	0
-1.5615	-13.58	2.7808	13.254	0	0	0	0
-1.6154	-13.564	2.8067	13.202	0	0	0	0
-1.6896	-13.542	2.8246	13.172	0	0	0	0
-1.7819	-13.517	2.8359	13.163	0	0	0	0
-1.8856	-13.492	2.8424	13.18	0	0	0	0
-1.9916	-13.471	2.846	13.224	0	0	0	0
-2.0928	-13.458	2.8472	13.292	0	0	0	0
-2.1856	-13.45	2.8455	13.375	0	0	0	0
-2.2701	-13.448	2.8395	13.459	0	0	0	0
-2.348	-13.453	2.8272	13.532	0	0	0	0
-2.4214	-13.464	2.8071	13.578	0	0	0	0
-2.4932	-13.481	2.7791	13.59	0	0	0	0
-2.5665	-13.504	2.7451	13.568	0	0	0	0
-2.6437	-13.528	2.7077	13.529	0	0	0	0
-2.7252	-13.552	2.6697	13.493	0	0	0	0
-2.8098	-13.573	2.6326	13.47	0	0	0	0
-2.8955	-13.591	2.5969	13.455	0	0	0	0
-2.9806	-13.606	2.5624	13.436	0	0	0	0
-3.0646	-13.619	2.5277	13.409	0	0	0	0
-3.1481	-13.63	2.4917	13.373	0	0	0	0
-3.2325	-13.638	2.454	13.336	-3.1663	-13.612	0	0
-3.3187	-13.643	2.4153	13.312	0	0	0	0
-3.4045	-13.647	2.3767	13.31	0	0	0	0
-3.4855	-13.652	2.3401	13.335	0	0	0	0
-3.5564	-13.661	2.3066	13.382	0	0	0	0
-3.6126	-13.674	2.276	13.442	0	0	0	0
-3.6522	-13.691	2.246	13.501	0	0	0	0
-3.6761	-13.713	2.2141	13.549	0	0	0	0
-3.6894	-13.734	2.1788	13.578	0	0	0	0
-3.7001	-13.75	2.1405	13.588	0	0	0	0
-3.7168	-13.756	2.0994	13.578	0	0	0	0
-3.7465	-13.747	2.0556	13.551	0	0	0	0
-3.7929	-13.724	2.0095	13.514	0	0	-3.708	-13.689
-3.8552	-13.686	1.9627	13.476	0	0	0	0
-3.9274	-13.636	1.9175	13.449	0	0	0	0
-4.001	-13.579	1.8756	13.439	0	0	0	0
-4.0681	-13.52	1.8368	13.442	0	0	0	0
-4.1234	-13.461	1.8002	13.448	0	0	0	0
-4.1654	-13.404	1.7655	13.445	0	0	0	0
-4.195	-13.352	1.7327	13.43	0	0	0	0
-4.2151	-13.306	1.7024	13.408	0	0	0	0
-4.2292	-13.271	1.6761	13.388	0	0	0	0
-4.2411	-13.25	1.6557	13.375	0	0	0	0
-4.2544	-13.244	1.6434	13.372	0	0	0	0
-4.2723	-13.253	1.6397	13.382	0	0	0	0
-4.297	-13.273	1.6431	13.406	0	0	0	0
-4.3288	-13.3	1.6507	13.446	0	0	0	0
-4.3659	-13.327	1.6603	13.499	0	0	0	0
-4.404	-13.348	1.6705	13.558	0	0	0	0
-4.437	-13.362	1.6808	13.613	0	0	0	0
-4.459	-13.37	1.6915	13.655	0	0	0	0
-4.4677	-13.373	1.7037	13.682	0	0	0	0
-4.4639	-13.373	1.7197	13.698	0	0	0	0
-4.45	-13.372	1.7428	13.703	0	0	0	0
-4.4279	-13.371	1.7769	13.699	0	0	0	0
-4.3981	-13.373	1.8246	13.689	0	0	0	0
-4.3599	-13.381	1.8865	13.672	0	0	0	0
-4.3117	-13.399	1.9609	13.647	0	0	0	0
-4.2521	-13.428	2.044	13.614	0	0	0	0
-4.1812	-13.469	2.1312	13.579	0	0	0	0
-4.1022	-13.517	2.2187	13.55	0	0	0	0
-4.0205	-13.568	2.3049	13.536	0	0	0	0
-3.9411	-13.618	2.3899	13.541	0	0	0	0
-3.8681	-13.663	2.4748	13.572	0	0	0	0
-3.804	-13.702	2.5614	13.633	2.4962	13.489	0	0
-3.7492	-13.734	2.6513	13.726	0	0	0	0
-3.7012	-13.762	2.7433	13.845	0	0	0	0
-3.6554	-13.788	2.8325	13.977	0	0	0	0
-3.6083	-13.815	2.9124	14.105	0	0	0	0
-3.5579	-13.842	2.9788	14.218	0	0	0	0
-3.5036	-13.87	3.0312	14.305	0	0	0	0
-3.445	-13.895	3.0722	14.357	0	0	0	0
-3.3818	-13.916	3.1055	14.371	0	0	0	0
-3.3137	-13.931	3.1354	14.348	0	0	0	0
-3.241	-13.938	3.1659	14.298	0	0	0	0
-3.1628	-13.938	3.2009	14.238	0	0	0	0
-3.0777	-13.933	3.243	14.185	0	0	0	0
-2.9835	-13.927	3.2931	14.155	0	0	0	0
-2.8796	-13.925	3.3502	14.152	0	0	3.2938	14.002
-2.7678	-13.929	3.4108	14.174	0	0	0	0
-2.6518	-13.941	3.4694	14.211	0	0	0	0
-2.5348	-13.962	3.5199	14.249	0	0	0	0
-2.4193	-13.992	3.5587	14.277	0	0	0	0
-2.3067	-14.03	3.587	14.292	0	0	0	0
-2.1986	-14.072	3.6094	14.295	0	0	0	0
-2.0975	-14.112	3.6315	14.29	0	0	0	0
-2.0052	-14.143	3.6568	14.276	0	0	0	0
-1.9227	-14.159	3.6869	14.251	0	0	0	0
-1.8493	-14.16	3.7215	14.205	0	0	0	0
-1.7827	-14.146	3.7592	14.137	0	0	0	0
-1.7186	-14.122	3.7971	14.052	0	0	0	0
-1.65	-14.092	3.8306	13.962	0	0	0	0
-1.5695	-14.062	3.8546	13.879	0	0	0	0
-1.4711	-14.037	3.8644	13.814	0	0	0	0
-1.3533	-14.022	3.8562	13.773	0	0	0	0
-1.2212	-14.017	3.8268	13.753	0	0	0	0
-1.0847	-14.022	3.7751	13.738	0	0	0	0
-0.95396	-14.036	3.703	13.711	0	0	0	0
-0.83475	-14.06	3.6156	13.661	0	0	0	0
-0.72727	-14.094	3.5195	13.595	0	0	0	0
-0.6283	-14.14	3.4213	13.528	0	0	0	0
-0.53413	-14.196	3.3252	13.472	0	0	0	0
-0.4426	-14.261	3.2335	13.43	0	0	0	0
-0.35356	-14.328	3.1476	13.396	0	0	0	0
-0.26797	-14.395	3.0698	13.367	0	0	0	0
-0.18684	-14.457	3.0025	13.351	0	0	0	0
-0.11056	-14.51	2.9461	13.356	0	0	0	0
-0.038375	-14.555	2.8994	13.382	-0.004107	-14.539	0	0
0.032031	-14.592	2.8595	13.42	0	0	0	0
0.10438	-14.625	2.8219	13.458	0	0	0	0
0.18279	-14.656	2.7811	13.486	0	0	0	0
0.27043	-14.689	2.7326	13.495	0	0	0	0
0.36876	-14.726	2.6733	13.476	0	0	0	0
0.47735	-14.771	2.6013	13.42	0	0	0	0
0.59426	-14.824	2.5155	13.323	0	0	0	0
0.71629	-14.887	2.4165	13.187	0	0	0.75977	-14.865
0.83964	-14.958	2.3064	13.031	0	0	0	0
0.96117	-15.035	2.1879	12.885	0	0	0	0
1.0792	-15.115	2.0638	12.776	0	0	0	0
1.1934	-15.196	1.9367	12.722	0	0	0	0
1.3045	-15.275	1.8107	12.727	0	0	0	0
1.4135	-15.349	1.6903	12.792	0	0	0	0
1.5202	-15.422	1.5794	12.909	0	0	0	0
1.6226	-15.495	1.4807	13.065	0	0	0	0
1.718	-15.571	1.3953	13.241	0	0	0	0
1.8043	-15.653	1.3237	13.419	0	0	0	0
1.8807	-15.738	1.2641	13.584	0	0	0	0
1.9472	-15.822	1.2132	13.724	0	0	0	0
2.0044	-15.9	1.167	13.828	0	0	0	0
2.0531	-15.968	1.1222	13.887	0	0	0	0
2.0938	-16.023	1.077	13.903	0	0	0	0
2.1264	-16.066	1.0309	13.877	0	0	0	0
2.1505	-16.098	0.98469	13.809	0	0	0	0
2.1665	-16.121	0.94039	13.694	0	0	0	0
2.1758	-16.138	0.90033	13.533	0	0	0	0
2.1803	-16.153	0.86599	13.337	0	0	0	0
2.1824	-16.17	0.83775	13.124	0	0	0	0
2.1844	-16.191	0.81606	12.921	0	0	0	0
2.1881	-16.217	0.80195	12.75	0	0	0	0
2.1948	-16.246	0.79614	12.622	0	0	0	0
2.2055	-16.276	0.79778	12.533	0	0	0	0
2.2204	-16.301	0.80412	12.468	0	0	0	0
2.2391	-16.319	0.81134	12.412	0	0	0	0
2.2605	-16.329	0.81578	12.355	0	0	0	0
2.2836	-16.328	0.81548	12.293	0	0	0	0
2.3069	-16.317	0.81098	12.218	0	0	0	0
2.3288	-16.297	0.80514	12.121	0	0	0	0
2.3465	-16.27	0.80259	11.998	0	0	0	0
2.3563	-16.236	0.80921	11.852	0	0	0	0
2.3541	-16.197	0.83096	11.699	0	0	0	0
2.336	-16.149	0.87208	11.569	0	0	0	0
2.2993	-16.094	0.9342	11.494	0	0	0	0
2.2427	-16.029	1.0163	11.495	0	0	0	0
2.1673	-15.959	1.1147	11.573	0	0	0	0
2.0762	-15.887	1.2233	11.712	0	0	0	0
1.9745	-15.817	1.3355	11.89	0	0	0	0
1.8677	-15.752	1.4467	12.077	0	0	0	0
1.7606	-15.69	1.5541	12.249	0	0	0	0
1.6562	-15.633	1.6559	12.394	0	0	0	0
1.5558	-15.578	1.7513	12.511	0	0	0	0
1.4596	-15.524	1.8394	12.603	0	0	0	0
1.3673	-15.465	1.9189	12.672	0	0	0	0
1.2788	-15.399	1.9875	12.718	0	0	0	0
1.1937	-15.326	2.0443	12.743	0	0	0	0
1.1111	-15.245	2.0907	12.743	0	0	0	0
1.0297	-15.161	2.1295	12.715	2.1904	12.594	0	0
0.94777	-15.073	2.1642	12.658	0	0	0	0
0.86346	-14.984	2.1997	12.57	0	0	0	0
0.77495	-14.894	2.2412	12.452	0	0	0	0
0.68191	-14.807	2.292	12.305	0	0	0	0
0.58615	-14.724	2.3528	12.137	0	0	0	0
0.4912	-14.646	2.4219	11.964	0	0	0	0
0.40108	-14.577	2.4967	11.803	0	0	0	0
0.31872	-14.516	2.5746	11.669	0	0	0	0
0.24511	-14.466	2.6529	11.574	0	0	0	0
0.17923	-14.424	2.729	11.523	0	0	0	0
0.11908	-14.391	2.8002	11.516	0	0	0	0
0.062984	-14.363	2.864	11.54	0	0	0	0
0.009783	-14.339	2.9181	11.574	0	0	0	0
-0.04243	-14.317	2.9617	11.599	0	0	0	0
-0.097035	-14.291	2.9959	11.608	0	0	0	0
-0.15784	-14.261	3.0225	11.605	0	0	0	0
-0.22742	-14.225	3.0433	11.597	0	0	0	0
-0.30629	-14.184	3.0596	11.588	0	0	0	0
-0.39309	-14.143	3.0724	11.577	0	0	0	0
-0.4853	-14.107	3.0827	11.559	0	0	3.0799	11.504
-0.58046	-14.077	3.0916	11.526	0	0	0	0
-0.67704	-14.055	3.1003	11.467	0	0	0	0
-0.77436	-14.041	3.1094	11.372	0	0	0	0
-0.87199	-14.034	3.1181	11.24	0	0	0	0
-0.96907	-14.034	3.1241	11.078	0	0	0	0
-1.0638	-14.038	3.1251	10.902	0	0	0	0
-1.1535	-14.045	3.12	10.731	0	0	0	0
-1.2347	-14.053	3.1099	10.581	0	0	0	0
-1.3046	-14.061	3.0966	10.459	0	0	0	0
-1.3613	-14.067	3.0818	10.366	0	0	0	0
-1.4048	-14.067	3.068	10.293	0	0	0	0
-1.437	-14.057	3.0578	10.232	0	0	0	0
-1.4619	-14.031	3.0542	10.182	0	0	0	0
-1.4838	-13.984	3.0578	10.145	0	0	0	0
-1.5061	-13.91	3.0667	10.124	0	0	0	0
-1.5294	-13.811	3.0759	10.119	0	0	0	0
-1.552	-13.694	3.0792	10.13	0	0	0	0
-1.5713	-13.568	3.0716	10.154	0	0	0	0
-1.5862	-13.442	3.0497	10.185	0	0	0	0
-1.5965	-13.32	3.0122	10.216	0	0	0	0
-1.6027	-13.207	2.9588	10.242	0	0	0	0
-1.6049	-13.103	2.8913	10.271	0	0	0	0
-1.6035	-13.011	2.813	10.307	0	0	0	0
-1.5995	-12.93	2.7288	10.35	0	0	0	0
-1.5945	-12.859	2.6436	10.395	0	0	0	0
-1.5912	-12.796	2.5615	10.433	0	0	0	0
-1.5919	-12.736	2.4848	10.463	0	0	0	0
-1.5989	-12.679	2.4149	10.484	0	0	0	0
-1.6139	-12.619	2.3512	10.5	0	0	0	0
-1.6388	-12.552	2.2917	10.512	0	0	0	0
-1.675	-12.476	2.233	10.526	0	0	0	0
-1.7231	-12.387	2.1729	10.544	0	0	0	0
-1.7823	-12.286	2.1115	10.569	0	0	0	0
-1.85	-12.174	2.0502	10.602	0	0	0	0
-1.9219	-12.055	1.9898	10.644	0	0	0	0
-1.9929	-11.936	1.9299	10.689	0	0	0	0
-2.0578	-11.825	1.8692	10.727	0	0	0	0
-2.1142	-11.725	1.8066	10.748	0	0	0	0
-2.1619	-11.639	1.7402	10.745	0	0	0	0
-2.2018	-11.562	1.6683	10.721	0	0	0	0
-2.2344	-11.492	1.5904	10.693	0	0	0	0
-2.259	-11.424	1.5086	10.678	0	0	0	0
-2.2741	-11.354	1.4255	10.693	0	0	0	0
-2.2789	-11.278	1.3436	10.739	0	0	0	0
-2.2729	-11.193	1.2642	10.804	0	0	0	0
-2.2564	-11.101	1.1879	10.883	0	0	0	0
-2.2317	-11.008	1.1159	10.977	0	0	0	0
-2.2022	-10.916	1.0499	11.091	0	0	0	0
-2.1724	-10.831	0.99228	11.22	0	0	0	0
-2.1454	-10.753	0.94457	11.358	-2.1287	-10.737	0	0
-2.1231	-10.688	0.90609	11.497	0	0	0	0
-2.1061	-10.639	0.87411	11.633	0	0	0	0
-2.0956	-10.605	0.84518	11.763	0	0	0	0
-2.0919	-10.586	0.81605	11.884	0	0	0	0
-2.0947	-10.576	0.7847	11.987	0	0	0	0
-2.1021	-10.572	0.75097	12.057	0	0	0	0
-2.1109	-10.571	0.71646	12.087	0	0	0	0
-2.1181	-10.568	0.68395	12.082	0	0	0	0
-2.1213	-10.561	0.65611	12.056	0	0	0	0
-2.1196	-10.545	0.63357	12.022	0	0	0	0
-2.1134	-10.517	0.61408	11.988	0	0	0	0
-2.1036	-10.472	0.59331	11.96	0	0	0	0
-2.0918	-10.411	0.56639	11.941	0	0	0	0
-2.0783	-10.338	0.52946	11.937	0	0	0	0
-2.0612	-10.264	0.48065	11.954	0	0	-2.0841	-10.121
-2.0371	-10.196	0.42025	11.995	0	0	0	0
-2.003	-10.14	0.35092	12.06	0	0	0	0
-1.9586	-10.1	0.27776	12.137	0	0	0	0
-1.9058	-10.071	0.20679	12.217	0	0	0	0
-1.8489	-10.052	0.14211	12.287	0	0	0	0
-1.792	-10.036	0.084496	12.34	0	0	0	0
-1.7374	-10.023	0.033111	12.374	0	0	0	0
-1.6855	-10.015	-0.012245	12.393	0	0	0	0
-1.636	-10.016	-0.051113	12.402	0	0	0	0
-1.5879	-10.028	-0.083846	12.405	0	0	0	0
-1.5405	-10.047	-0.11188	12.411	0	0	0	0
-1.4928	-10.069	-0.13638	12.425	0	0	0	0
-1.4435	-10.089	-0.15693	12.455	0	0	0	0
-1.3913	-10.101	-0.17162	12.507	0	0	0	0
-1.336	-10.107	-0.17771	12.583	0	0	0	0
-1.279	-10.108	-0.17186	12.679	0	0	0	0
-1.2231	-10.107	-0.15019	12.781	0	0	0	0
-1.1712	-10.11	-0.10932	12.87	0	0	0	0
-1.1255	-10.121	-0.048012	12.935	0	0	0	0
-1.0869	-10.142	0.032097	12.978	0	0	0	0
-1.0552	-10.174	0.12731	13.008	0	0	0	0
-1.0295	-10.214	0.23296	13.043	0	0	0	0
-1.0097	-10.262	0.34403	13.096	0	0	0	0
-0.99639	-10.316	0.45512	13.178	0	0	0	0
-0.98937	-10.377	0.56009	13.291	0	0	0	0
-0.98736	-10.447	0.65301	13.423	0	0	0	0
-0.98769	-10.525	0.7306	13.555	0	0	0	0
-0.98698	-10.612	0.79419	13.667	0	0	0	0
-0.98242	-10.707	0.85003	13.748	0.85552	13.843	0	0
-0.97256	-10.809	0.90779	13.8	0	0	0	0
-0.95768	-10.918	0.97755	13.837	0	0	0	0
-0.93952	-11.031	1.0664	13.873	0	0	0	0
-0.92076	-11.141	1.1769	13.92	0	0	0	0
-0.90387	-11.245	1.3085	13.975	0	0	0	0
-0.89004	-11.344	1.4586	14.028	0	0	0	0
-0.87914	-11.438	1.6232	14.072	0	0	0	0
-0.87093	-11.529	1.797	14.109	0	0	0	0
-0.86643	-11.614	1.974	14.151	0	0	0	0
-0.86783	-11.691	2.1486	14.208	0	0	2.1939	13.917
-0.87721	-11.76	2.3156	14.279	0	0	0	0
-0.89542	-11.822	2.4705	14.354	0	0	0	0
-0.92168	-11.882	2.6099	14.418	0	0	0	0
-0.95358	-11.941	2.7324	14.464	0	0	0	0
-0.98766	-12.005	2.8392	14.495	0	0	0	0
-1.0205	-12.073	2.9323	14.518	0	0	0	0
-1.0496	-12.148	3.0135	14.538	0	0	0	0
-1.0737	-12.224	3.0837	14.563	0	0	0	0
-1.0929	-12.298	3.1444	14.588	0	0	0	0
-1.1077	-12.363	3.1972	14.609	0	0	0	0
-1.1186	-12.416	3.2436	14.618	0	0	0	0
-1.1262	-12.458	3.2847	14.62	0	0	0	0
-1.1315	-12.488	3.3211	14.616	0	0	0	0
-1.1367	-12.506	3.3539	14.604	0	0	0	0
-1.1452	-12.515	3.385	14.585	0	0	0	0
-1.1613	-12.515	3.418	14.565	0	0	0	0
-1.1889	-12.506	3.456	14.557	0	0	0	0
-1.2308	-12.487	3.4999	14.565	0	0	0	0
-1.2878	-12.458	3.547	14.582	0	0	0	0
-1.3585	-12.419	3.5916	14.597	0	0	0	0
-1.4402	-12.371	3.6285	14.595	0	0	0	0
-1.5286	-12.317	3.655	14.572	0	0	0	0
-1.6193	-12.254	3.6711	14.528	0	0	0	0
-1.7076	-12.184	3.6786	14.473	0	0	0	0
-1.7895	-12.105	3.6803	14.418	0	0	0	0
-1.8602	-12.019	3.6788	14.373	0	0	0	0
-1.9141	-11.931	3.6757	14.342	0	0	0	0
-1.9457	-11.846	3.6715	14.324	0	0	0	0
-1.9515	-11.77	3.6659	14.316	0	0	0	0
-1.9319	-11.704	3.6584	14.315	0	0	0	0
-1.8925	-11.648	3.6482	14.319	0	0	0	0
-1.8417	-11.599	3.6351	14.326	0	0	0	0
-1.7879	-11.554	3.6195	14.334	0	0	0	0
-1.7363	-11.506	3.601	14.343	0	0	0	0
-1.6879	-11.453	3.578	14.353	0	0	0	0
-1.6412	-11.392	3.5474	14.363	0	0	0	0
-1.5942	-11.322	3.5062	14.373	0	0	0	0
-1.5461	-11.243	3.4521	14.379	0	0	0	0
-1.4987	-11.155	3.3842	14.38	0	0	0	0
-1.4545	-11.062	3.3042	14.37	0	0	0	0
-1.4163	-10.967	3.2159	14.347	0	0	0	0
-1.3855	-10.871	3.1243	14.308	0	0	0	0
-1.3622	-10.773	3.0335	14.257	0	0	0	0
-1.3443	-10.669	2.9455	14.201	0	0	0	0
-1.3276	-10.558	2.859	14.144	0	0	0	0
-1.3068	-10.435	2.7704	14.086	0	0	0	0
-1.2766	-10.3	2.6772	14.026	0	0	0	0
-1.2335	-10.155	2.5789	13.969	0	0	0	0
-1.176	-10.01	2.4771	13.921	0	0	0	0
-1.105	-9.8733	2.3749	13.889	0	0	0	0
-1.0222	-9.7551	2.2759	13.875	0	0	0	0
-0.93108	-9.6603	2.1819	13.882	0	0	0	0
-0.83645	-9.59	2.0923	13.908	0	0	0	0
-0.74401	-9.5412	2.0053	13.946	0	0	0	0
-0.65853	-9.5081	1.9185	13.984	0	0	0	0
-0.58259	-9.4842	1.8297	14.011	0	0	0	0
-0.51585	-9.464	1.738	14.017	0	0	0	0
-0.45534	-9.4449	1.6425	13.992	0	0	0	0
-0.39764	-9.4257	1.5426	13.929	0	0	0	0
-0.34108	-9.4061	1.4388	13.823	0	0	0	0
-0.2861	-9.3874	1.3333	13.685	0	0	0	0
-0.23445	-9.3719	1.2299	13.533	0	0	0	0
-0.18853	-9.362	1.1324	13.393	0	0	0	0
-0.15084	-9.3582	1.0424	13.284	-0.11294	-9.3157	0	0
-0.12298	-9.3593	0.96003	13.216	0	0	0	0
-0.1049	-9.3631	0.88486	13.188	0	0	0	0
-0.095046	-9.3677	0.81637	13.196	0	0	0	0
-0.091265	-9.372	0.75388	13.232	0	0	0	0
-0.091579	-9.3756	0.69702	13.289	0	0	0	0
-0.094557	-9.3786	0.64589	13.358	0	0	0	0
-0.09935	-9.3814	0.6002	13.424	0	0	0	0
-0.10549	-9.3841	0.55886	13.474	0	0	0	0
-0.11252	-9.3865	0.52063	13.497	0	0	0	0
-0.11965	-9.388	0.48474	13.49	0	0	0	0
-0.12566	-9.3871	0.45058	13.459	0	0	0	0
-0.12894	-9.3818	0.41733	13.418	0	0	0	0
-0.12756	-9.3693	0.38336	13.384	0	0	0	0
-0.11916	-9.3469	0.34592	13.373	0	0	0	0
-0.10116	-9.3126	0.3021	13.392	0	0	0	0
-0.07148	-9.2671	0.25088	13.441	0	0	0	0
-0.029869	-9.2127	0.1951	13.511	0	0	-0.10491	-9.1672
0.020989	-9.1513	0.14123	13.586	0	0	0	0
0.07634	-9.0819	0.096255	13.647	0	0	0	0
0.1319	-9.0003	0.064275	13.686	0	0	0	0
0.18523	-8.9026	0.045924	13.703	0	0	0	0
0.23509	-8.7901	0.039819	13.7	0	0	0	0
0.28063	-8.6713	0.04397	13.679	0	0	0	0
0.3213	-8.5589	0.056342	13.64	0	0	0	0
0.35645	-8.4648	0.074607	13.587	0	0	0	0
0.38482	-8.3947	0.095263	13.524	0	0	0	0
0.40505	-8.3468	0.11283	13.464	0	0	0	0
0.41716	-8.3136	0.12039	13.424	0	0	0	0
0.42306	-8.286	0.11128	13.417	0	0	0	0
0.42619	-8.2557	0.080066	13.448	0	0	0	0
0.43067	-8.2176	0.022351	13.511	0	0	0	0
0.44018	-8.1703	-0.065454	13.587	0	0	0	0
0.45666	-8.1145	-0.18509	13.657	0	0	0	0
0.47938	-8.0541	-0.3332	13.707	0	0	0	0
0.50447	-7.997	-0.49701	13.729	0	0	0	0
0.52567	-7.9576	-0.65184	13.716	0	0	0	0
0.53603	-7.9567	-0.76366	13.665	0	0	0	0
0.52926	-8.0184	-0.79642	13.571	0	0	0	0
0.5005	-8.1659	-0.72019	13.423	0	0	0	0
