## Supplementary material for "How to control unpredictable others in court-net sports": Collegiate match data: u2_1_7.txt

-0.34089	-11.986	3.232	9.4995	0	0	-0.37345	-12.085
-0.35766	-12.095	3.3723	9.3937	0	0	0	0
-0.35797	-12.14	3.4497	9.3565	0	0	0	0
-0.34737	-12.142	3.4846	9.3543	0	0	0	0
-0.33107	-12.123	3.4948	9.3585	0	0	0	0
-0.31292	-12.098	3.4935	9.3509	0	0	0	0
-0.29539	-12.078	3.4895	9.3254	0	0	0	0
-0.28011	-12.066	3.4878	9.2877	0	0	0	0
-0.268	-12.063	3.4899	9.2503	0	0	0	0
-0.2591	-12.069	3.4953	9.2233	0	0	0	0
-0.25262	-12.081	3.502	9.2093	0	0	0	0
-0.24744	-12.1	3.5081	9.2064	0	0	0	0
-0.24246	-12.125	3.512	9.213	0	0	0	0
-0.23683	-12.156	3.5131	9.2289	0	0	0	0
-0.2301	-12.193	3.5109	9.2555	0	0	0	0
-0.22243	-12.234	3.5053	9.2938	0	0	0	0
-0.21474	-12.278	3.4964	9.3425	0	0	0	0
-0.20838	-12.322	3.4852	9.3968	3.453	9.4716	0	0
-0.20471	-12.366	3.4726	9.4493	0	0	0	0
-0.20482	-12.411	3.4588	9.4945	0	0	0	0
-0.20939	-12.459	3.4433	9.5302	0	0	0	0
-0.21842	-12.511	3.4256	9.5551	0	0	0	0
-0.2312	-12.564	3.406	9.5675	0	0	0	0
-0.24669	-12.622	3.3861	9.5676	0	0	0	0
-0.26373	-12.683	3.3678	9.5594	0	0	0	0
-0.28099	-12.747	3.3527	9.5484	0	0	0	0
-0.29727	-12.815	3.3416	9.5382	0	0	0	0
-0.3122	-12.886	3.3344	9.5305	0	0	0	0
-0.32642	-12.957	3.3304	9.5254	0	0	0	0
-0.34102	-13.025	3.3284	9.5225	0	0	0	0
-0.3574	-13.084	3.3277	9.5213	0	0	0	0
-0.37744	-13.129	3.3277	9.5211	0	0	0	0
-0.40352	-13.158	3.3284	9.5214	0	0	0	0
-0.43784	-13.171	3.3299	9.5219	0	0	0	0
-0.48101	-13.172	3.3329	9.5222	0	0	0	0
-0.53081	-13.167	3.3385	9.5224	0	0	0	0
-0.58299	-13.164	3.3472	9.5224	0	0	0	0
-0.63345	-13.169	3.3595	9.5223	0	0	3.3271	9.47
-0.67959	-13.187	3.3746	9.5223	0	0	0	0
-0.7201	-13.22	3.3909	9.5224	0	0	0	0
-0.75459	-13.266	3.4063	9.5221	0	0	0	0
-0.78374	-13.323	3.4193	9.5204	0	0	0	0
-0.80915	-13.389	3.4293	9.5152	0	0	0	0
-0.83262	-13.459	3.4366	9.5035	0	0	0	0
-0.85486	-13.527	3.442	9.4821	0	0	0	0
-0.87485	-13.585	3.4459	9.4483	0	0	0	0
-0.89036	-13.63	3.4484	9.4018	0	0	0	0
-0.89922	-13.662	3.4483	9.3463	0	0	0	0
-0.9004	-13.681	3.4436	9.2875	0	0	0	0
-0.89417	-13.689	3.432	9.2298	0	0	0	0
-0.8819	-13.686	3.4108	9.1754	0	0	0	0
-0.86513	-13.672	3.3784	9.1277	0	0	0	0
-0.84429	-13.647	3.3357	9.0941	0	0	0	0
-0.81839	-13.614	3.2857	9.0846	0	0	0	0
-0.78567	-13.574	3.232	9.1078	0	0	0	0
-0.74369	-13.532	3.1782	9.1665	0	0	0	0
-0.68891	-13.491	3.1267	9.2569	0	0	0	0
-0.6167	-13.454	3.0785	9.3698	-0.63999	-13.433	0	0
-0.52248	-13.426	3.0335	9.4918	0	0	0	0
-0.40415	-13.408	2.9912	9.6057	0	0	0	0
-0.2645	-13.402	2.9516	9.693	0	0	0	0
-0.11116	-13.406	2.9146	9.7422	0	0	0	0
0.046554	-13.418	2.8804	9.7532	0	0	0	0
0.20099	-13.434	2.8492	9.7352	0	0	0	0
0.34749	-13.452	2.8206	9.7009	0	0	0	0
0.48408	-13.47	2.792	9.6601	0	0	0	0
0.6101	-13.488	2.7602	9.6169	0	0	0	0
0.72442	-13.503	2.722	9.5719	0	0	0	0
0.82505	-13.511	2.6749	9.5255	0	0	0	0
0.91028	-13.508	2.6178	9.4824	0	0	0	0
0.9806	-13.496	2.5513	9.4538	0	0	1.0303	-13.515
1.0397	-13.479	2.4779	9.4548	0	0	0	0
1.0931	-13.464	2.4014	9.4956	0	0	0	0
1.146	-13.456	2.326	9.5742	0	0	0	0
1.202	-13.458	2.2553	9.6768	0	0	0	0
1.2633	-13.468	2.1909	9.784	0	0	0	0
1.3305	-13.482	2.1331	9.8783	0	0	0	0
1.4032	-13.497	2.0812	9.9504	0	0	0	0
1.4803	-13.517	2.0358	9.999	0	0	0	0
1.5607	-13.542	1.9983	10.027	0	0	0	0
1.6434	-13.579	1.9702	10.039	0	0	0	0
1.7272	-13.628	1.9516	10.039	0	0	0	0
1.8112	-13.69	1.9409	10.03	0	0	0	0
1.8936	-13.761	1.9363	10.014	0	0	0	0
1.972	-13.838	1.9361	9.9911	0	0	0	0
2.0435	-13.912	1.9395	9.9641	0	0	0	0
2.1047	-13.976	1.9468	9.9371	0	0	0	0
2.1526	-14.024	1.9586	9.9176	0	0	0	0
2.1865	-14.054	1.9748	9.9128	0	0	0	0
2.2079	-14.068	1.9931	9.9243	0	0	0	0
2.2196	-14.07	2.0098	9.9483	0	0	0	0
2.2243	-14.068	2.021	9.9807	0	0	0	0
2.2244	-14.066	2.0239	10.021	0	0	0	0
2.2214	-14.067	2.0164	10.069	0	0	0	0
2.2158	-14.072	1.997	10.125	0	0	0	0
2.207	-14.08	1.9656	10.184	0	0	0	0
2.1924	-14.09	1.9236	10.24	0	0	0	0
2.1682	-14.104	1.8747	10.287	0	0	0	0
2.1307	-14.12	1.8235	10.324	0	0	0	0
2.0771	-14.135	1.7748	10.349	0	0	0	0
2.0067	-14.147	1.7322	10.363	0	0	0	0
1.9203	-14.154	1.6966	10.365	0	0	0	0
1.8212	-14.155	1.6664	10.351	0	0	0	0
1.7141	-14.153	1.638	10.318	0	0	0	0
1.604	-14.15	1.6071	10.259	0	0	0	0
1.495	-14.149	1.5707	10.175	0	0	0	0
1.39	-14.153	1.5283	10.071	0	0	0	0
1.291	-14.16	1.4821	9.9577	0	0	0	0
1.1987	-14.167	1.4362	9.8492	0	0	0	0
1.1133	-14.17	1.3948	9.7552	0	0	0	0
1.0343	-14.166	1.3602	9.6787	0	0	0	0
0.96161	-14.152	1.3322	9.6153	0	0	0	0
0.89516	-14.132	1.3081	9.5539	1.3219	9.5441	0	0
0.83519	-14.111	1.2848	9.481	0	0	0	0
0.78215	-14.091	1.2605	9.3867	0	0	0	0
0.73683	-14.077	1.2358	9.27	0	0	0	0
0.70058	-14.069	1.2129	9.1437	0	0	0	0
0.67442	-14.063	1.1942	9.0279	0	0	0	0
0.65796	-14.06	1.1806	8.9373	0	0	0	0
0.64953	-14.056	1.1717	8.8744	0	0	0	0
0.64695	-14.052	1.1667	8.8333	0	0	0	0
0.64816	-14.047	1.1652	8.804	0	0	0	0
0.6514	-14.041	1.1676	8.777	0	0	0	0
0.6552	-14.034	1.1749	8.7452	0	0	0	0
0.65812	-14.028	1.189	8.7069	0	0	0	0
0.65862	-14.025	1.2117	8.6667	0	0	0	0
0.65512	-14.029	1.2436	8.6335	0	0	0	0
0.64656	-14.041	1.2843	8.6159	0	0	0	0
0.63277	-14.064	1.3324	8.619	0	0	0	0
0.61462	-14.096	1.386	8.644	0	0	0	0
0.59385	-14.134	1.4428	8.6869	0	0	1.3958	8.5025
0.57276	-14.174	1.5001	8.7391	0	0	0	0
0.55329	-14.209	1.5539	8.7919	0	0	0	0
0.53627	-14.235	1.6012	8.8418	0	0	0	0
0.52138	-14.247	1.6399	8.8883	0	0	0	0
0.50745	-14.243	1.6696	8.9279	0	0	0	0
0.4923	-14.225	1.6905	8.9541	0	0	0	0
0.4722	-14.194	1.7037	8.9615	0	0	0	0
0.44173	-14.157	1.7111	8.9486	0	0	0	0
0.39454	-14.121	1.7148	8.9187	0	0	0	0
0.32483	-14.094	1.7162	8.8792	0	0	0	0
0.22926	-14.082	1.7164	8.8388	0	0	0	0
0.10869	-14.088	1.7152	8.8032	0	0	0	0
-0.031894	-14.115	1.7114	8.7724	0	0	0	0
-0.18508	-14.16	1.7028	8.7431	0	0	0	0
-0.34329	-14.215	1.6868	8.7106	0	0	0	0
-0.50025	-14.275	1.6607	8.6714	0	0	0	0
-0.65172	-14.333	1.6236	8.6251	0	0	0	0
-0.79561	-14.385	1.5762	8.5724	0	0	0	0
-0.93151	-14.429	1.5212	8.5121	0	0	0	0
-1.0601	-14.464	1.4618	8.4411	0	0	0	0
-1.1825	-14.487	1.4018	8.3575	0	0	0	0
-1.301	-14.496	1.3438	8.2625	0	0	0	0
-1.4179	-14.489	1.2885	8.1602	0	0	0	0
-1.5351	-14.466	1.2355	8.0587	0	0	0	0
-1.6532	-14.429	1.1843	7.9677	0	0	0	0
-1.7716	-14.383	1.135	7.8921	0	0	0	0
-1.888	-14.332	1.0878	7.8308	0	0	0	0
-1.9992	-14.282	1.0427	7.7805	0	0	0	0
-2.102	-14.235	0.99973	7.7404	0	0	0	0
-2.1946	-14.191	0.95893	7.7117	-1.3133	-8.4188	0	0
-2.2757	-14.149	0.92036	7.6946	0	0	0	0
-2.3451	-14.11	0.88334	7.6863	0	0	0	0
-2.4035	-14.072	0.84669	7.6822	0	0	0	0
-2.4525	-14.035	0.80943	7.6763	0	0	0	0
-2.495	-13.999	0.77096	7.6628	0	0	0	0
-2.5346	-13.96	0.73066	7.637	0	0	0	0
-2.5752	-13.917	0.68764	7.5969	0	0	0	0
-2.6201	-13.867	0.6412	7.5451	0	0	0	0
-2.6712	-13.812	0.59161	7.4869	0	0	0	0
-2.7298	-13.757	0.54046	7.4285	0	0	-1.5911	-8.1336
-2.7959	-13.704	0.49051	7.376	0	0	0	0
-2.8683	-13.661	0.44495	7.3346	0	0	0	0
-2.9444	-13.63	0.40684	7.3069	0	0	0	0
-3.0201	-13.614	0.37841	7.2918	0	0	0	0
-3.0913	-13.609	0.36014	7.286	0	0	0	0
-3.1562	-13.611	0.35057	7.2864	0	0	0	0
-3.2155	-13.617	0.34724	7.2897	0	0	0	0
-3.2719	-13.626	0.34752	7.2934	0	0	0	0
-3.3271	-13.638	0.34897	7.2952	0	0	0	0
-3.3815	-13.654	0.34943	7.2928	0	0	0	0
-3.4341	-13.672	0.34699	7.2842	0	0	0	0
-3.4838	-13.692	0.34002	7.2673	0	0	0	0
-3.5306	-13.708	0.32741	7.2414	0	0	0	0
-3.5749	-13.719	0.3092	7.2081	0	0	0	0
-3.6167	-13.723	0.287	7.1723	0	0	0	0
-3.6547	-13.72	0.26315	7.1407	0.042862	1.2638	0	0
-3.6874	-13.712	0.23887	7.1179	0	0	0	0
-3.7136	-13.703	0.21293	7.1052	0	0	0	0
-3.7333	-13.693	0.18168	7.101	0	0	0	0
-3.7467	-13.684	0.14023	7.1024	0	0	0	0
-3.7539	-13.675	0.084486	7.1056	0	0	0	0
-3.7534	-13.666	0.012234	7.106	0	0	0	0
-3.7415	-13.655	-0.076922	7.0992	0	0	0	0
-3.714	-13.644	-0.18202	7.0817	0	0	0	0
-3.6676	-13.632	-0.30084	7.0527	0	0	-0.042703	1.2759
-3.6021	-13.616	-0.42965	7.0143	0	0	0	0
-3.5214	-13.596	-0.56301	6.9676	0	0	0	0
-3.4318	-13.57	-0.69444	6.908	0	0	0	0
-3.3393	-13.539	-0.81743	6.8287	0	0	0	0
-3.2473	-13.505	-0.92608	6.727	0	0	0	0
-3.1549	-13.472	-1.0163	6.6049	0	0	0	0
-3.0571	-13.443	-1.0872	6.4648	0	0	0	0
-2.9481	-13.421	-1.1407	6.3117	0	0	0	0
-2.8241	-13.407	-1.1799	6.1596	0	0	0	0
-2.6854	-13.403	-1.2085	6.0294	0	0	0	0
-2.5357	-13.407	-1.23	5.938	0	0	0	0
-2.3803	-13.417	-1.2479	5.8899	0	0	0	0
-2.2257	-13.429	-1.2648	5.8768	0	0	0	0
-2.0774	-13.438	-1.2824	5.8823	0	0	0	0
-1.938	-13.441	-1.3017	5.8874	0	0	0	0
-1.8072	-13.438	-1.3235	5.8774	0	0	0	0
-1.6833	-13.428	-1.3475	5.8462	0	0	0	0
-1.5638	-13.41	-1.3719	5.7971	0	0	0	0
-1.4458	-13.388	-1.3939	5.741	0	0	0	0
-1.3272	-13.364	-1.4111	5.6896	0	0	0	0
-1.2087	-13.344	-1.4231	5.6501	0	0	0	0
-1.0948	-13.33	-1.431	5.6243	0	0	0	0
-0.99317	-13.323	-1.4363	5.61	0	0	0	0
