## Supplementary material for "How to control unpredictable others in court-net sports": Collegiate match data: u2_2_1.txt

0.75853	-12.103	-1.1847	8.266	0	0	0.75752	-12.108
0.76538	-12.102	-1.1716	8.2699	0	0	0	0
0.77185	-12.103	-1.1588	8.2845	0	0	0	0
0.77727	-12.107	-1.1473	8.3148	0	0	0	0
0.78069	-12.115	-1.1378	8.3646	0	0	0	0
0.78145	-12.129	-1.1309	8.4339	0	0	0	0
0.77944	-12.149	-1.1267	8.5163	0	0	0	0
0.77504	-12.176	-1.1245	8.5991	0	0	0	0
0.76879	-12.209	-1.1233	8.6696	0	0	0	0
0.76139	-12.246	-1.1215	8.7209	0	0	0	0
0.75381	-12.285	-1.1173	8.7526	0	0	0	0
0.74716	-12.324	-1.1095	8.7681	0	0	0	0
0.74225	-12.358	-1.0971	8.772	0	0	0	0
0.73923	-12.387	-1.0798	8.7684	0	0	0	0
0.73778	-12.411	-1.0582	8.7607	0	0	0	0
0.73733	-12.433	-1.0341	8.7509	0	0	0	0
0.73725	-12.456	-1.0092	8.7407	0	0	0	0
0.73691	-12.479	-0.98342	8.7305	0	0	0	0
0.73589	-12.504	-0.95413	8.7208	0	0	0	0
0.73413	-12.531	-0.91778	8.7121	0	0	0	0
0.73176	-12.56	-0.87181	8.706	0	0	0	0
0.72853	-12.593	-0.81531	8.7053	0	0	0	0
0.72371	-12.631	-0.74842	8.7138	0	0	0	0
0.71637	-12.671	-0.67185	8.7354	0	0	0	0
0.70603	-12.71	-0.58723	8.7724	0	0	0	0
0.693	-12.747	-0.49721	8.8216	0	0	0	0
0.6781	-12.781	-0.40443	8.8694	0	0	0	0
0.66218	-12.812	-0.31051	8.8944	0	0	0	0
0.64606	-12.842	-0.2172	8.8806	0	0	0	0
0.63054	-12.874	-0.12825	8.8289	-0.027547	1.6231	0	0
0.61624	-12.907	-0.049483	8.7564	0	0	0	0
0.60348	-12.942	0.013394	8.6854	0	0	0	0
0.59237	-12.976	0.057604	8.6299	0	0	0	0
0.58301	-13.006	0.08469	8.5921	0	0	0	0
0.57552	-13.032	0.099528	8.5671	0	0	0	0
0.57005	-13.051	0.10845	8.5479	0	0	0	0
0.56681	-13.065	0.11783	8.527	0	0	0	0
0.56605	-13.074	0.13312	8.4983	0	0	0	0
0.56775	-13.081	0.15794	8.4593	0	0	0.39522	1.0485
0.57165	-13.089	0.19296	8.412	0	0	0	0
0.57734	-13.103	0.23568	8.3609	0	0	0	0
0.58427	-13.124	0.28142	8.3087	0	0	0	0
0.59152	-13.156	0.32493	8.2549	0	0	0	0
0.59765	-13.198	0.36167	8.198	0	0	0	0
0.6008	-13.245	0.38903	8.1378	0	0	0	0
0.59935	-13.294	0.40692	8.0748	0	0	0	0
0.59277	-13.339	0.4175	8.0073	0	0	0	0
0.58186	-13.376	0.42409	7.9323	0	0	0	0
0.56837	-13.401	0.42993	7.8492	0	0	0	0
0.55468	-13.41	0.43757	7.7638	0	0	0	0
0.54416	-13.406	0.44858	7.6853	0	0	0	0
0.54119	-13.39	0.4633	7.6189	0	0	0	0
0.55061	-13.364	0.48042	7.5624	0	0	0	0
0.57663	-13.333	0.49677	7.5097	0	0	0	0
0.62208	-13.297	0.50822	7.4543	0	0	0	0
0.68794	-13.259	0.51123	7.3929	0	0	0	0
0.77354	-13.222	0.50373	7.3247	0	0	0	0
0.87672	-13.189	0.48555	7.25	0	0	0	0
0.99393	-13.163	0.4587	7.1694	0	0	0	0
1.1208	-13.143	0.42701	7.0851	0	0	0	0
1.2537	-13.128	0.395	6.9993	0	0	0	0
1.3905	-13.117	0.36681	6.9129	0	0	0	0
1.5301	-13.109	0.34521	6.8249	0	0	0	0
1.6713	-13.105	0.33114	6.7357	0	0	0	0
1.8119	-13.106	0.32366	6.6504	0	0	0	0
1.9492	-13.112	0.32098	6.5776	0	0	0	0
2.081	-13.124	0.32205	6.5228	0.93876	-3.7636	0	0
2.2057	-13.141	0.32755	6.4856	0	0	0	0
2.3228	-13.161	0.34002	6.4615	0	0	0	0
2.4329	-13.181	0.36328	6.445	0	0	0	0
2.5369	-13.198	0.40135	6.4322	0	0	0	0
2.6351	-13.213	0.45699	6.4216	0	0	0	0
2.7273	-13.222	0.53098	6.4141	0	0	2.7434	-13.257
2.8131	-13.227	0.62187	6.4102	0	0	0	0
2.8926	-13.23	0.72573	6.4073	0	0	0	0
2.9664	-13.232	0.83594	6.4018	0	0	0	0
3.0349	-13.235	0.94393	6.3911	0	0	0	0
3.0986	-13.242	1.0415	6.3735	0	0	0	0
3.1572	-13.25	1.1232	6.3481	0	0	0	0
3.2101	-13.259	1.1877	6.3144	0	0	0	0
3.2567	-13.267	1.2361	6.2742	0	0	0	0
3.2964	-13.273	1.2711	6.2324	0	0	0	0
3.3294	-13.278	1.2955	6.1952	0	0	0	0
3.356	-13.281	1.3129	6.1671	0	0	0	0
3.3764	-13.283	1.3264	6.1488	0	0	0	0
3.3915	-13.284	1.3379	6.1389	0	0	0	0
3.4025	-13.285	1.3478	6.1346	0	0	0	0
3.4118	-13.287	1.3547	6.1331	0	0	0	0
3.422	-13.291	1.3573	6.1313	0	0	0	0
3.4352	-13.296	1.3556	6.126	0	0	0	0
3.4521	-13.304	1.3509	6.1139	0	0	0	0
3.4725	-13.314	1.3458	6.0926	0	0	0	0
3.4952	-13.326	1.3431	6.0614	0	0	0	0
3.5178	-13.34	1.3447	6.0224	1.3379	5.9478	0	0
3.5373	-13.355	1.3513	5.9788	0	0	0	0
3.5492	-13.368	1.3628	5.9317	0	0	0	0
3.5488	-13.377	1.3789	5.8794	0	0	0	0
3.5323	-13.38	1.3988	5.8202	0	0	0	0
3.4978	-13.376	1.4205	5.7549	0	0	0	0
3.4458	-13.362	1.4414	5.688	0	0	0	0
3.3794	-13.34	1.4584	5.6249	0	0	0	0
3.3034	-13.31	1.4691	5.5689	0	0	1.4971	5.4802
3.2235	-13.272	1.4733	5.5186	0	0	0	0
3.144	-13.227	1.4725	5.4688	0	0	0	0
3.0668	-13.175	1.4698	5.4133	0	0	0	0
2.9906	-13.116	1.4677	5.3484	0	0	0	0
2.9126	-13.05	1.4681	5.2736	0	0	0	0
2.8308	-12.978	1.4714	5.1912	0	0	0	0
2.7458	-12.9	1.4773	5.1061	0	0	0	0
2.6617	-12.816	1.4839	5.0235	0	0	0	0
2.5838	-12.724	1.4887	4.9441	0	0	0	0
2.5169	-12.624	1.4891	4.8628	0	0	0	0
2.4623	-12.513	1.4833	4.7733	0	0	0	0
2.4169	-12.392	1.4702	4.6742	0	0	0	0
2.3737	-12.264	1.4502	4.574	0	0	0	0
2.3235	-12.135	1.4255	4.4863	0	0	0	0
2.2581	-12.01	1.4	4.4186	0	0	0	0
2.1732	-11.894	1.3775	4.3662	0	0	0	0
2.0708	-11.789	1.3607	4.3176	0	0	0	0
1.957	-11.697	1.3503	4.2617	0	0	0	0
1.8377	-11.62	1.3444	4.1933	0	0	0	0
1.7152	-11.557	1.3391	4.1158	0	0	0	0
1.589	-11.504	1.3295	4.0397	0	0	0	0
1.4588	-11.452	1.311	3.9763	0	0	0	0
1.3253	-11.393	1.28	3.9331	0	0	0	0
1.1896	-11.322	1.2345	3.9114	0	0	0	0
1.0522	-11.237	1.1737	3.9068	0	0	0	0
0.91299	-11.144	1.0985	3.911	0	0	0	0
0.77118	-11.05	1.012	3.9172	0	0	0	0
0.62538	-10.966	0.91963	3.9241	0	0	0	0
0.47396	-10.9	0.82727	3.9371	0	0	0	0
0.31656	-10.853	0.73968	3.9632	0	0	0	0
0.15506	-10.827	0.65926	4.0053	0	0	0	0
-0.007664	-10.816	0.58632	4.062	0	0	0	0
-0.16987	-10.816	0.52033	4.1308	0	0	0	0
-0.33161	-10.824	0.46127	4.2085	0	0	0	0
-0.49429	-10.835	0.40985	4.2903	0	0	0	0
-0.65996	-10.847	0.36675	4.3713	0	0	0	0
-0.83005	-10.855	0.33174	4.4481	0	0	0	0
-1.0041	-10.857	0.30327	4.5181	0	0	0	0
-1.1804	-10.848	0.2788	4.5795	0	0	0	0
-1.3584	-10.828	0.25575	4.6305	0	0	0	0
-1.5402	-10.799	0.23187	4.669	0	0	0	0
-1.7296	-10.761	0.20501	4.6946	0	0	0	0
-1.9295	-10.715	0.17311	4.7098	0	0	0	0
-2.1404	-10.662	0.13514	4.7181	-2.0724	-10.658	0	0
-2.3598	-10.608	0.092062	4.7239	0	0	0	0
-2.5826	-10.556	0.046187	4.7312	0	0	0	0
-2.803	-10.509	-0.000381	4.7442	0	0	-2.8442	-10.493
-3.0178	-10.467	-0.046539	4.7667	0	0	0	0
-3.2258	-10.428	-0.091715	4.8016	0	0	0	0
-3.4259	-10.395	-0.13475	4.8493	0	0	0	0
-3.6153	-10.368	-0.17347	4.9059	0	0	0	0
-3.791	-10.351	-0.20598	4.9643	0	0	0	0
-3.9522	-10.342	-0.23231	5.0169	0	0	0	0
-4.101	-10.334	-0.25424	5.0591	0	0	0	0
-4.2404	-10.319	-0.27383	5.0909	0	0	0	0
-4.3736	-10.292	-0.29302	5.115	0	0	0	0
-4.5023	-10.25	-0.31444	5.1332	0	0	0	0
-4.6266	-10.198	-0.34171	5.147	0	0	0	0
-4.7454	-10.141	-0.37846	5.1586	0	0	0	0
-4.8574	-10.088	-0.4272	5.1711	0	0	0	0
-4.9618	-10.045	-0.48898	5.1877	0	0	0	0
-5.0579	-10.017	-0.56361	5.211	0	0	0	0
-5.1464	-10.004	-0.64948	5.2425	0	0	0	0
-5.2284	-10.005	-0.74282	5.281	0	0	0	0
-5.3039	-10.016	-0.83788	5.3221	0	0	0	0
-5.3714	-10.035	-0.92841	5.3615	0	0	0	0
-5.4297	-10.062	-1.0096	5.4002	0	0	0	0
-5.481	-10.096	-1.0789	5.4451	0	0	0	0
-5.5307	-10.131	-1.1358	5.5008	0	0	0	0
-5.5842	-10.163	-1.1806	5.5671	0	0	0	0
-5.6448	-10.191	-1.2146	5.6408	0	0	0	0
-5.7121	-10.213	-1.2397	5.7146	0	0	0	0
-5.7827	-10.232	-1.2576	5.7781	0	0	0	0
-5.8513	-10.251	-1.2699	5.8234	0	0	0	0
-5.9121	-10.274	-1.2788	5.8485	0	0	0	0
-5.9609	-10.301	-1.2871	5.8559	0	0	0	0
-5.9966	-10.331	-1.2979	5.8508	0	0	0	0
-6.0207	-10.36	-1.3133	5.8398	0	0	0	0
-6.0364	-10.385	-1.3341	5.8307	0	0	0	0
-6.0479	-10.404	-1.3592	5.8288	0	0	0	0
-6.0595	-10.416	-1.3857	5.8328	0	0	0	0
-6.0744	-10.423	-1.4106	5.8354	0	0	0	0
-6.0942	-10.428	-1.432	5.8287	0	0	0	0
-6.1188	-10.43	-1.4483	5.8086	0	0	0	0
-6.1467	-10.432	-1.4573	5.775	0	0	0	0
-6.1753	-10.433	-1.4564	5.7304	0	0	0	0
-6.2011	-10.432	-1.4427	5.6759	-1.4792	5.6311	0	0
-6.22	-10.431	-1.4149	5.6112	0	0	0	0
-6.2285	-10.432	-1.3741	5.538	0	0	0	0
-6.2232	-10.438	-1.3251	5.4627	0	0	0	0
-6.2008	-10.451	-1.2743	5.3936	0	0	0	0
-6.1589	-10.473	-1.2262	5.3341	0	0	0	0
-6.0971	-10.503	-1.182	5.2801	0	0	0	0
-6.0186	-10.538	-1.141	5.2263	0	0	0	0
-5.93	-10.573	-1.1021	5.1712	0	0	0	0
-5.8393	-10.603	-1.064	5.1192	0	0	0	0
-5.7531	-10.627	-1.0252	5.0771	0	0	0	0
-5.6741	-10.644	-0.98421	5.0509	0	0	0	0
-5.6009	-10.66	-0.93972	5.0451	0	0	0	0
-5.5296	-10.676	-0.89026	5.0627	0	0	0	0
-5.4536	-10.694	-0.83532	5.1058	0	0	0	0
-5.3658	-10.713	-0.77616	5.1732	0	0	0	0
-5.2595	-10.734	-0.71535	5.2569	0	0	0	0
-5.1321	-10.755	-0.65547	5.3388	0	0	0	0
-4.9854	-10.777	-0.59789	5.3972	0	0	0	0
-4.8256	-10.798	-0.54224	5.4191	0	0	-0.52931	5.2789
-4.6604	-10.819	-0.48654	5.4055	0	0	0	0
-4.4968	-10.84	-0.42772	5.3643	0	0	0	0
-4.3397	-10.859	-0.3625	5.3033	0	0	0	0
-4.1928	-10.876	-0.28842	5.2304	0	0	0	0
-4.0584	-10.889	-0.20418	5.153	0	0	0	0
-3.9376	-10.898	-0.11025	5.0776	-3.9036	-10.882	0	0
-3.8304	-10.903	-0.009686	5.0097	0	0	0	0
-3.7363	-10.905	0.092268	4.9541	0	0	0	0
-3.6531	-10.905	0.19037	4.9133	0	0	0	0
-3.577	-10.903	0.28112	4.8863	0	0	0	0
-3.5032	-10.903	0.36321	4.8705	0	0	0	0
-3.4282	-10.905	0.43704	4.8628	0	0	0	0
-3.3505	-10.913	0.50387	4.8602	0	0	0	0
-3.2707	-10.926	0.56499	4.8602	0	0	0	0
-3.1897	-10.943	0.62137	4.8603	0	0	0	0
-3.1093	-10.96	0.67406	4.8572	0	0	0	0
-3.0317	-10.977	0.72477	4.8469	0	0	0	0
-2.9589	-10.991	0.77555	4.8239	0	0	-2.8905	-11
-2.8911	-11.002	0.82802	4.7824	0	0	0	0
-2.8262	-11.014	0.88274	4.7178	0	0	0	0
-2.7611	-11.031	0.93966	4.629	0	0	0	0
-2.6932	-11.055	0.99944	4.5229	0	0	0	0
-2.6205	-11.087	1.0643	4.415	0	0	0	0
-2.5413	-11.121	1.1382	4.3277	0	0	0	0
-2.4529	-11.156	1.2259	4.2887	0	0	0	0
-2.3499	-11.191	1.3338	4.3307	0	0	0	0
-2.2249	-11.23	1.4687	4.4911	0	0	0	0
