## Supplementary material for "How to control unpredictable others in court-net sports": Collegiate match data: u2_2_2.txt

-0.45972	-11.862	3.5055	11.876	0	0	-0.41263	-11.838
-0.39681	-11.887	3.5894	12.402	0	0	0	0
-0.35445	-11.902	3.6425	12.767	0	0	0	0
-0.32548	-11.91	3.6712	12.983	0	0	0	0
-0.30529	-11.917	3.6823	13.082	0	0	0	0
-0.29174	-11.923	3.6823	13.105	0	0	0	0
-0.28396	-11.931	3.6766	13.087	0	0	0	0
-0.28154	-11.942	3.6694	13.056	0	0	0	0
-0.28436	-11.955	3.6639	13.029	0	0	0	0
-0.29258	-11.97	3.6628	13.016	0	0	0	0
-0.30661	-11.988	3.6687	13.023	0	0	0	0
-0.32661	-12.011	3.684	13.05	0	0	0	0
-0.35159	-12.039	3.7105	13.091	0	0	0	0
-0.3786	-12.071	3.7479	13.136	3.7052	13.247	0	0
-0.40362	-12.104	3.7938	13.172	0	0	0	0
-0.42391	-12.136	3.8441	13.19	0	0	0	0
-0.4389	-12.164	3.8947	13.185	0	0	0	0
-0.44954	-12.189	3.9428	13.16	0	0	0	0
-0.45737	-12.213	3.9881	13.122	0	0	0	0
-0.46391	-12.239	4.0328	13.082	0	0	0	0
-0.47017	-12.271	4.0794	13.051	0	0	0	0
-0.47657	-12.306	4.1284	13.033	0	0	0	0
-0.48307	-12.345	4.1775	13.023	0	0	0	0
-0.48932	-12.383	4.2229	13.008	0	0	0	0
-0.49496	-12.42	4.2625	12.984	0	0	0	0
-0.49973	-12.453	4.2974	12.953	0	0	0	0
-0.50339	-12.48	4.3298	12.924	0	0	0	0
-0.50589	-12.5	4.3606	12.907	0	0	0	0
-0.50774	-12.513	4.3887	12.904	0	0	0	0
-0.51013	-12.521	4.4116	12.912	0	0	0	0
-0.51485	-12.527	4.4275	12.92	0	0	0	0
-0.52405	-12.534	4.4362	12.918	0	0	0	0
-0.53974	-12.544	4.439	12.904	0	0	4.419	12.766
-0.56314	-12.559	4.4385	12.883	0	0	0	0
-0.59394	-12.578	4.4369	12.86	0	0	0	0
-0.63031	-12.602	4.4359	12.836	0	0	0	0
-0.66917	-12.628	4.4363	12.808	0	0	0	0
-0.70652	-12.651	4.4384	12.772	0	0	0	0
-0.73841	-12.668	4.4414	12.723	0	0	0	0
-0.7628	-12.675	4.444	12.662	0	0	0	0
-0.78048	-12.672	4.4438	12.592	0	0	0	0
-0.79407	-12.659	4.4378	12.522	0	0	0	0
-0.80646	-12.638	4.4235	12.462	0	0	0	0
-0.81963	-12.611	4.3996	12.417	0	0	0	0
-0.83425	-12.579	4.3671	12.39	0	0	0	0
-0.84998	-12.544	4.3285	12.383	0	0	0	0
-0.86618	-12.506	4.2875	12.405	0	0	0	0
-0.88243	-12.464	4.2471	12.458	0	0	0	0
-0.89893	-12.417	4.2081	12.529	0	0	0	0
-0.91643	-12.364	4.1702	12.592	0	0	0	0
-0.93558	-12.304	4.132	12.625	0	0	0	0
-0.9564	-12.24	4.0913	12.624	0	0	0	0
-0.97823	-12.177	4.0445	12.597	0	0	0	0
-1.0003	-12.118	3.9866	12.555	0	0	0	0
-1.0217	-12.065	3.9123	12.512	0	0	0	0
-1.0417	-12.022	3.8186	12.48	0	0	0	0
-1.0588	-11.989	3.7073	12.47	0	0	0	0
-1.0717	-11.968	3.5843	12.483	0	0	0	0
-1.0792	-11.961	3.4556	12.513	0	0	0	0
-1.0811	-11.967	3.3246	12.541	0	0	0	0
-1.0778	-11.986	3.1924	12.549	0	0	0	0
-1.071	-12.015	3.0606	12.532	0	0	0	0
-1.0629	-12.049	2.9323	12.497	0	0	0	0
-1.0556	-12.086	2.809	12.465	0	0	0	0
-1.0507	-12.121	2.6913	12.45	0	0	0	0
-1.0485	-12.153	2.5799	12.461	0	0	0	0
-1.0487	-12.184	2.4765	12.491	0	0	0	0
-1.0501	-12.214	2.383	12.528	0	0	0	0
-1.0519	-12.24	2.3015	12.563	0	0	0	0
-1.0533	-12.264	2.232	12.591	-1.0561	-12.23	0	0
-1.0544	-12.284	2.1728	12.613	0	0	0	0
-1.0559	-12.303	2.1208	12.629	0	0	0	0
-1.0591	-12.32	2.0733	12.644	0	0	0	0
-1.0659	-12.334	2.0286	12.661	0	0	0	0
-1.079	-12.346	1.9853	12.686	0	0	0	0
-1.102	-12.352	1.942	12.722	0	0	0	0
-1.1388	-12.353	1.8973	12.772	0	0	0	0
-1.1924	-12.345	1.8507	12.834	0	0	0	0
-1.2633	-12.332	1.8027	12.9	0	0	0	0
-1.3483	-12.317	1.754	12.957	0	0	0	0
-1.441	-12.307	1.7059	12.998	0	0	-1.443	-12.241
-1.5346	-12.305	1.6598	13.016	0	0	0	0
-1.623	-12.316	1.6168	13.014	0	0	0	0
-1.7013	-12.341	1.5781	12.993	0	0	0	0
-1.7658	-12.38	1.5437	12.962	0	0	0	0
-1.815	-12.429	1.5127	12.933	0	0	0	0
-1.8499	-12.486	1.4829	12.922	0	0	0	0
-1.8733	-12.544	1.4531	12.935	0	0	0	0
-1.8893	-12.596	1.4233	12.97	0	0	0	0
-1.9014	-12.639	1.3944	13.019	0	0	0	0
-1.9126	-12.668	1.3679	13.073	0	0	0	0
-1.9242	-12.685	1.345	13.131	0	0	0	0
-1.9357	-12.693	1.3268	13.194	0	0	0	0
-1.9452	-12.696	1.3135	13.262	0	0	0	0
-1.9512	-12.699	1.3037	13.328	0	0	0	0
-1.9533	-12.702	1.2947	13.387	0	0	0	0
-1.9526	-12.706	1.285	13.432	0	0	0	0
-1.9506	-12.711	1.2752	13.459	0	0	0	0
-1.9486	-12.715	1.2685	13.469	0	0	0	0
-1.947	-12.718	1.2696	13.461	0	0	0	0
-1.9455	-12.72	1.2836	13.433	0	0	0	0
-1.9431	-12.721	1.3155	13.386	0	0	0	0
-1.9384	-12.72	1.3692	13.319	0	0	0	0
-1.9298	-12.716	1.4454	13.239	0	0	0	0
-1.9157	-12.706	1.5405	13.155	0	0	0	0
-1.8948	-12.691	1.6487	13.072	0	0	0	0
-1.8662	-12.67	1.764	12.99	0	0	0	0
-1.8295	-12.643	1.8819	12.908	0	0	0	0
-1.7855	-12.612	2.0006	12.828	0	0	0	0
-1.7356	-12.579	2.1217	12.758	0	0	0	0
-1.6816	-12.547	2.2496	12.715	0	0	0	0
-1.6256	-12.516	2.3881	12.713	0	0	0	0
-1.5695	-12.488	2.5379	12.752	0	0	0	0
-1.5145	-12.465	2.6948	12.81	0	0	0	0
-1.4609	-12.448	2.8519	12.857	0	0	0	0
-1.4088	-12.44	3.0039	12.875	3.1053	13.044	0	0
-1.3588	-12.441	3.1508	12.864	0	0	0	0
-1.3124	-12.449	3.2974	12.839	0	0	0	0
-1.2717	-12.462	3.448	12.826	0	0	0	0
-1.2379	-12.477	3.6042	12.849	0	0	0	0
-1.2099	-12.496	3.764	12.919	0	0	0	0
-1.1858	-12.516	3.9237	13.029	0	0	0	0
-1.1637	-12.537	4.0784	13.148	0	0	0	0
-1.142	-12.557	4.2234	13.236	0	0	0	0
-1.1191	-12.576	4.3554	13.269	0	0	0	0
-1.0939	-12.593	4.4738	13.247	0	0	0	0
-1.0665	-12.605	4.5805	13.19	0	0	0	0
-1.0387	-12.61	4.6781	13.123	0	0	0	0
-1.0134	-12.607	4.7701	13.069	0	0	0	0
-0.9929	-12.592	4.8616	13.044	0	0	4.827	13.011
-0.97793	-12.564	4.9581	13.066	0	0	0	0
-0.96758	-12.524	5.0633	13.146	0	0	0	0
-0.95964	-12.473	5.177	13.279	0	0	0	0
-0.95135	-12.417	5.2953	13.436	0	0	0	0
-0.94026	-12.362	5.4119	13.576	0	0	0	0
-0.92509	-12.314	5.5202	13.663	0	0	0	0
-0.90604	-12.277	5.6156	13.684	0	0	0	0
-0.88478	-12.25	5.696	13.648	0	0	0	0
-0.864	-12.235	5.7622	13.575	0	0	0	0
-0.84659	-12.227	5.8173	13.486	0	0	0	0
-0.83511	-12.226	5.866	13.396	0	0	0	0
-0.83117	-12.229	5.914	13.322	0	0	0	0
-0.83501	-12.234	5.9667	13.286	0	0	0	0
-0.84541	-12.241	6.0278	13.305	0	0	0	0
-0.86035	-12.248	6.0982	13.38	0	0	0	0
-0.87853	-12.253	6.1755	13.497	0	0	0	0
-0.9008	-12.256	6.2552	13.633	0	0	0	0
-0.93	-12.252	6.3324	13.769	0	0	0	0
-0.96936	-12.238	6.4036	13.891	0	0	0	0
-1.0207	-12.211	6.4678	13.99	0	0	0	0
-1.0838	-12.169	6.5251	14.065	0	0	0	0
-1.1562	-12.115	6.5746	14.113	0	0	0	0
-1.2349	-12.051	6.6138	14.134	0	0	0	0
-1.3166	-11.982	6.6394	14.129	0	0	0	0
-1.3982	-11.91	6.6492	14.107	0	0	0	0
-1.476	-11.841	6.6436	14.083	0	0	0	0
-1.546	-11.78	6.6259	14.073	0	0	0	0
-1.606	-11.729	6.6013	14.085	0	0	0	0
-1.6567	-11.683	6.5745	14.121	0	0	0	0
-1.7015	-11.638	6.5484	14.177	-1.6846	-11.667	0	0
-1.7445	-11.588	6.5249	14.241	0	0	0	0
-1.7895	-11.529	6.5049	14.296	0	0	0	0
-1.8376	-11.461	6.4878	14.329	0	0	0	0
-1.888	-11.386	6.4705	14.332	0	0	0	0
-1.9384	-11.309	6.4475	14.302	0	0	0	0
-1.9862	-11.234	6.4126	14.241	0	0	0	0
-2.0298	-11.161	6.36	14.159	0	0	0	0
-2.0685	-11.092	6.2861	14.069	0	0	0	0
-2.1022	-11.027	6.1904	13.984	0	0	0	0
-2.1306	-10.967	6.0752	13.917	0	0	0	0
-2.1534	-10.915	5.9441	13.88	0	0	-2.1637	-10.837
-2.171	-10.873	5.8003	13.883	0	0	0	0
-2.1847	-10.838	5.6463	13.92	0	0	0	0
-2.1963	-10.806	5.4855	13.974	0	0	0	0
-2.2071	-10.772	5.3231	14.024	0	0	0	0
-2.2174	-10.732	5.1652	14.06	0	0	0	0
-2.2256	-10.688	5.0157	14.083	0	0	0	0
-2.2288	-10.643	4.8753	14.097	0	0	0	0
-2.2251	-10.603	4.7425	14.103	0	0	0	0
-2.2148	-10.569	4.6164	14.098	0	0	0	0
-2.2011	-10.539	4.4956	14.074	0	0	0	0
-2.1879	-10.509	4.3777	14.027	0	0	0	0
-2.1783	-10.474	4.2609	13.957	0	0	0	0
-2.1724	-10.434	4.1451	13.87	0	0	0	0
-2.1678	-10.388	4.031	13.781	0	0	0	0
-2.1613	-10.34	3.9198	13.705	0	0	0	0
-2.1491	-10.292	3.8119	13.647	0	0	0	0
-2.1285	-10.249	3.7062	13.601	0	0	0	0
-2.0982	-10.212	3.6008	13.559	0	0	0	0
-2.0587	-10.183	3.4949	13.511	0	0	0	0
-2.0115	-10.166	3.3901	13.453	0	0	0	0
-1.959	-10.164	3.2906	13.383	0	0	0	0
-1.9039	-10.176	3.2005	13.3	0	0	0	0
-1.849	-10.202	3.1215	13.202	0	0	0	0
-1.7964	-10.237	3.0536	13.087	0	0	0	0
-1.7476	-10.276	2.9959	12.953	0	0	0	0
-1.7029	-10.314	2.9472	12.797	0	0	0	0
-1.6627	-10.35	2.905	12.623	0	0	0	0
-1.6269	-10.381	2.8659	12.439	0	0	0	0
-1.595	-10.41	2.8265	12.254	0	0	0	0
-1.5656	-10.437	2.784	12.071	0	0	0	0
-1.5368	-10.464	2.7368	11.892	0	0	0	0
-1.5063	-10.492	2.6856	11.716	0	0	0	0
-1.4718	-10.522	2.6331	11.545	0	0	0	0
-1.4316	-10.558	2.5819	11.381	0	0	0	0
-1.3846	-10.601	2.5343	11.229	0	0	0	0
-1.3311	-10.649	2.4912	11.094	0	0	0	0
-1.2725	-10.702	2.452	10.973	0	0	0	0
-1.2108	-10.76	2.4153	10.858	0	0	0	0
-1.1481	-10.825	2.3797	10.743	0	0	0	0
-1.0858	-10.9	2.3457	10.629	0	0	0	0
-1.0248	-10.985	2.3147	10.51	0	0	0	0
-0.96653	-11.076	2.2874	10.376	0	0	0	0
-0.91273	-11.167	2.2633	10.22	0	0	0	0
-0.86496	-11.25	2.2402	10.046	0	0	0	0
-0.82316	-11.324	2.2152	9.8637	0	0	0	0
-0.78568	-11.39	2.1856	9.6776	0	0	0	0
-0.75043	-11.453	2.1501	9.4876	0	0	0	0
-0.71578	-11.515	2.1106	9.2973	0	0	0	0
-0.68094	-11.577	2.0717	9.12	0	0	0	0
-0.64609	-11.641	2.0378	8.9722	0	0	0	0
-0.61247	-11.707	2.0102	8.8599	0	0	0	0
-0.58186	-11.774	1.9866	8.7743	0	0	0	0
-0.5556	-11.841	1.9625	8.6973	0	0	0	0
-0.53388	-11.909	1.9332	8.6094	0	0	0	0
-0.51576	-11.977	1.896	8.4956	0	0	0	0
-0.49968	-12.049	1.8518	8.3541	0	0	0	0
-0.48418	-12.126	1.8057	8.2001	0	0	0	0
-0.4682	-12.206	1.7645	8.0588	0.98421	4.6198	0	0
-0.45133	-12.288	1.7325	7.9491	0	0	0	0
-0.43375	-12.371	1.7099	7.8762	0	0	0	0
-0.41627	-12.453	1.6944	7.8351	0	0	0	0
-0.40002	-12.532	1.6824	7.8168	0	0	0	0
-0.38595	-12.604	1.6713	7.8115	0	0	0	0
-0.37442	-12.664	1.6597	7.8108	0	0	0	0
-0.36428	-12.71	1.6489	7.8086	0	0	0	0
-0.35231	-12.744	1.6426	7.8007	0	0	0	0
-0.33339	-12.769	1.646	7.7865	0	0	0	0
-0.30145	-12.792	1.662	7.7681	0	0	0	0
-0.25106	-12.816	1.6904	7.7488	0	0	0	0
-0.17911	-12.843	1.7274	7.7315	0	0	0	0
-0.085964	-12.876	1.7678	7.721	0	0	0	0
0.024101	-12.916	1.806	7.723	0	0	1.0746	4.5172
0.14304	-12.96	1.8382	7.7387	0	0	0	0
0.26026	-13.007	1.8633	7.7603	0	0	0	0
0.36534	-13.049	1.8815	7.7735	0	0	0	0
0.45126	-13.085	1.893	7.7628	0	0	0	0
0.51628	-13.111	1.8976	7.716	0	0	0	0
0.56333	-13.13	1.8941	7.6249	0	0	0	0
0.59799	-13.144	1.8813	7.4845	0	0	0	0
0.6264	-13.156	1.8592	7.2943	0	0	0	0
0.65371	-13.167	1.8292	7.0627	0	0	0	0
0.68283	-13.179	1.7942	6.8137	0	0	0	0
0.71395	-13.19	1.7575	6.5817	0	0	0	0
0.74488	-13.2	1.7218	6.3939	0	0	0	0
0.77176	-13.21	1.6884	6.2548	0	0	0	0
0.78973	-13.216	1.657	6.1483	0	0	0	0
0.79355	-13.22	1.6254	6.052	0	0	0	0
0.77887	-13.22	1.5906	5.9513	0	0	0	0
0.74403	-13.218	1.5487	5.8425	0	0	0	0
0.69136	-13.219	1.4967	5.7298	0	0	0	0
0.62657	-13.226	1.4337	5.6213	0	0	0	0
0.55686	-13.242	1.3601	5.5237	0	0	0	0
0.48893	-13.265	1.2785	5.4397	0	0	0	0
0.42758	-13.294	1.1922	5.3677	0	0	0	0
0.37509	-13.325	1.1055	5.3023	0	0	0	0
0.33153	-13.354	1.0222	5.2375	0	0	0	0
0.29526	-13.378	0.94511	5.1709	0	0	0	0
0.2624	-13.395	0.87454	5.1056	0	0	0	0
0.2263	-13.403	0.80883	5.0458	0.040329	-2.3931	0	0
0.17835	-13.402	0.74564	4.9934	0	0	0	0
0.11043	-13.392	0.68353	4.9482	0	0	0	0
0.018096	-13.376	0.6227	4.9108	0	0	0	0
-0.096977	-13.359	0.56476	4.8826	0	0	0	0
-0.22749	-13.342	0.51179	4.8644	0	0	0	0
-0.36379	-13.327	0.46493	4.8553	0	0	0	0
-0.49758	-13.312	0.42329	4.8536	0	0	0	0
-0.62397	-13.297	0.38383	4.8587	0	0	0	0
-0.74172	-13.284	0.34284	4.8711	0	0	0	0
-0.8525	-13.275	0.29811	4.8919	0	0	-0.1534	-2.362
-0.95973	-13.27	0.24995	4.9227	0	0	0	0
-1.0668	-13.268	0.20033	4.9637	0	0	0	0
-1.1749	-13.266	0.15166	5.0126	0	0	0	0
-1.282	-13.26	0.10574	5.0625	0	0	0	0
-1.3831	-13.248	0.062954	5.1037	0	0	0	0
-1.4731	-13.227	0.022608	5.1293	0	0	0	0
-1.5488	-13.196	-0.015566	5.1377	0	0	0	0
-1.6093	-13.156	-0.050388	5.1302	0	0	0	0
-1.6554	-13.106	-0.079648	5.1081	0	0	0	0
-1.6889	-13.049	-0.10159	5.0722	0	0	0	0
-1.7119	-12.989	-0.11595	5.0254	0	0	0	0
-1.727	-12.934	-0.12401	4.9747	0	0	0	0
