## Supplementary material for "How to control unpredictable others in court-net sports": Collegiate match data: u2_3_1.txt

-0.96283	13.223	2.9617	-11.324	0	0	-0.96066	13.204
-0.9563	13.298	2.9686	-11.34	0	0	0	0
-0.94977	13.369	2.9732	-11.366	0	0	0	0
-0.94311	13.43	2.9745	-11.403	0	0	0	0
-0.93613	13.465	2.9721	-11.451	0	0	0	0
-0.92799	13.462	2.9666	-11.508	0	0	0	0
-0.91708	13.412	2.959	-11.568	0	0	0	0
-0.90149	13.314	2.9509	-11.623	0	0	0	0
-0.87986	13.175	2.9436	-11.667	0	0	0	0
-0.85227	13.013	2.9379	-11.696	0	0	0	0
-0.82062	12.851	2.9338	-11.709	0	0	0	0
-0.7878	12.714	2.9307	-11.709	0	0	0	0
-0.7562	12.616	2.9282	-11.7	0	0	0	0
-0.72726	12.556	2.9259	-11.687	0	0	0	0
-0.70152	12.528	2.9236	-11.675	0	0	0	0
-0.67838	12.52	2.9212	-11.668	0.52087	-2.0758	0	0
-0.65651	12.519	2.9189	-11.666	0	0	0	0
-0.63548	12.518	2.9167	-11.67	0	0	0	0
-0.61661	12.52	2.9147	-11.676	0	0	0	0
-0.60195	12.53	2.9131	-11.683	0	0	0	0
-0.59221	12.557	2.9121	-11.689	0	0	0	0
-0.586	12.602	2.9117	-11.693	0	0	0	0
-0.58021	12.663	2.9122	-11.696	0	0	0	0
-0.57073	12.728	2.9138	-11.698	0	0	0	0
-0.55347	12.784	2.9168	-11.701	0	0	0	0
-0.52584	12.819	2.9214	-11.703	0	0	1.3826	-3.6912
-0.48723	12.836	2.9274	-11.707	0	0	0	0
-0.43837	12.84	2.9344	-11.711	0	0	0	0
-0.3807	12.837	2.9417	-11.714	0	0	0	0
-0.31667	12.829	2.948	-11.715	0	0	0	0
-0.24968	12.82	2.9516	-11.712	0	0	0	0
-0.18375	12.816	2.9501	-11.705	0	0	0	0
-0.12296	12.826	2.9414	-11.694	0	0	0	0
-0.070467	12.853	2.9234	-11.68	0	0	0	0
-0.027585	12.89	2.895	-11.665	0	0	0	0
0.006359	12.928	2.857	-11.652	0	0	0	0
0.03367	12.96	2.8115	-11.644	0	0	0	0
0.057822	12.983	2.7615	-11.646	0	0	0	0
0.083095	13.001	2.7101	-11.66	0	0	0	0
0.11365	13.016	2.6596	-11.688	0	0	0	0
0.1521	13.033	2.612	-11.731	0	0	0	0
0.19882	13.056	2.5688	-11.787	0	0	0	0
0.25249	13.084	2.5313	-11.851	0	0	0	0
0.31094	13.112	2.5005	-11.917	0	0	0	0
0.3718	13.132	2.4767	-11.98	0	0	0	0
0.43271	13.144	2.4577	-12.034	0	0	0	0
0.49113	13.145	2.4387	-12.075	0	0	0	0
0.54401	13.129	2.4135	-12.106	0	0	0	0
0.58779	13.08	2.3759	-12.13	0	0	0	0
0.61992	12.987	2.3219	-12.154	0	0	0	0
0.64057	12.846	2.2501	-12.18	0	0	0	0
0.65283	12.673	2.162	-12.211	0	0	0	0
0.66144	12.492	2.0612	-12.248	0	0	0	0
0.67102	12.325	1.9518	-12.291	0	0	0	0
0.68486	12.175	1.8379	-12.339	0	0	0	0
0.705	12.035	1.7231	-12.39	0	0	0	0
0.73253	11.901	1.6107	-12.443	0	0	0	0
0.76761	11.778	1.5047	-12.498	0	0	0	0
0.80974	11.671	1.4088	-12.555	0	0	0	0
0.85857	11.584	1.3259	-12.613	0	0	0	0
0.91428	11.518	1.2573	-12.669	0	0	0	0
0.97672	11.474	1.2027	-12.724	0	0	0	0
1.0449	11.451	1.1604	-12.777	0	0	0	0
1.117	11.441	1.1273	-12.828	0.60286	2.5257	0	0
1.1893	11.427	1.0993	-12.876	0	0	0	0
1.2555	11.387	1.0723	-12.916	0	0	0	0
1.3098	11.3	1.042	-12.946	0	0	0	0
1.3506	11.16	1.0051	-12.961	0	0	0	0
1.3809	10.977	0.95998	-12.96	0	0	0	0
1.4054	10.776	0.90709	-12.945	0	0	0	0
1.4272	10.59	0.84883	-12.919	0	0	0	0
1.4468	10.441	0.78834	-12.889	0	0	1.474	10.359
1.4631	10.333	0.72852	-12.861	0	0	0	0
1.4757	10.252	0.67153	-12.842	0	0	0	0
1.485	10.183	0.61912	-12.834	0	0	0	0
1.4919	10.121	0.57272	-12.838	0	0	0	0
1.4971	10.068	0.53355	-12.852	0	0	0	0
1.5008	10.035	0.50242	-12.869	0	0	0	0
1.5031	10.024	0.47942	-12.886	0	0	0	0
1.5044	10.029	0.46348	-12.897	0	0	0	0
1.5049	10.042	0.45255	-12.9	0	0	0	0
1.505	10.057	0.44401	-12.892	0	0	0	0
1.5051	10.07	0.43488	-12.872	0	0	0	0
1.5053	10.081	0.42174	-12.837	0	0	0	0
1.5058	10.089	0.40105	-12.789	0	0	0	0
1.5066	10.095	0.36993	-12.726	0	0	0	0
1.5075	10.098	0.32739	-12.65	0	0	0	0
1.5082	10.098	0.27489	-12.565	0	0	0	0
1.508	10.092	0.21567	-12.476	0	0	0	0
1.506	10.075	0.1531	-12.387	0	0	0	0
1.5009	10.045	0.089761	-12.299	0	0	0	0
1.4917	9.9992	0.027232	-12.214	0	0	0	0
1.4774	9.9373	-0.033066	-12.131	0	0	0	0
1.4585	9.8675	-0.088876	-12.052	0	0	0	0
1.4368	9.8065	-0.13764	-11.977	0	0	0	0
1.4148	9.7752	-0.17836	-11.909	0	0	0	0
1.3935	9.7886	-0.21234	-11.845	0	0	0	0
1.3721	9.8523	-0.24206	-11.783	0	0	0	0
1.3491	9.9673	-0.27019	-11.718	0	0	0	0
1.3229	10.13	-0.29904	-11.644	0	0	0	0
1.292	10.326	-0.32977	-11.561	0	0	0	0
1.2565	10.535	-0.36171	-11.467	0	0	0	0
1.2181	10.732	-0.39246	-11.364	0	0	0	0
1.1792	10.904	-0.41934	-11.253	0	0	0	0
1.1409	11.047	-0.44103	-11.135	0	0	0	0
1.1034	11.166	-0.45788	-11.011	0	0	0	0
1.0672	11.267	-0.47125	-10.886	0	0	0	0
1.0336	11.36	-0.48274	-10.761	-0.46975	-10.83	0	0
1.004	11.453	-0.49383	-10.635	0	0	0	0
0.97956	11.551	-0.5059	-10.502	0	0	0	0
0.95996	11.654	-0.52027	-10.36	0	0	0	0
0.94413	11.759	-0.53788	-10.206	0	0	0	0
0.93099	11.865	-0.55879	-10.038	0	0	0	0
0.92009	11.966	-0.58214	-9.8564	0	0	0	0
0.91163	12.06	-0.60634	-9.6672	0	0	0	0
0.90604	12.149	-0.62943	-9.4798	0	0	0	0
0.90356	12.246	-0.64977	-9.3045	0	0	0	0
0.90401	12.366	-0.66678	-9.1466	0	0	0	0
0.90696	12.523	-0.68099	-9.0058	0	0	0	0
0.91158	12.718	-0.69349	-8.8778	0	0	0	0
0.9167	12.937	-0.70521	-8.7573	0	0	0	0
0.92125	13.158	-0.71636	-8.6409	0	0	0	0
0.9253	13.358	-0.72625	-8.5275	0	0	0	0
0.93041	13.516	-0.73373	-8.416	0	0	0	0
0.93884	13.613	-0.7378	-8.3053	0	0	-0.7479	-8.2848
0.95186	13.641	-0.73802	-8.1948	0	0	0	0
0.96885	13.604	-0.73472	-8.0857	0	0	0	0
0.98783	13.519	-0.7289	-7.9817	0	0	0	0
1.007	13.406	-0.72183	-7.8887	0	0	0	0
1.0257	13.287	-0.71456	-7.8103	0	0	0	0
1.0435	13.177	-0.7075	-7.7468	0	0	0	0
1.0595	13.083	-0.70029	-7.6959	0	0	0	0
1.0724	13.003	-0.69186	-7.6548	0	0	0	0
1.0824	12.93	-0.68073	-7.6206	0	0	0	0
1.0918	12.867	-0.66524	-7.5891	0	0	0	0
1.1054	12.816	-0.64395	-7.5566	0	0	0	0
1.1299	12.776	-0.61604	-7.5217	0	0	0	0
1.1725	12.748	-0.58183	-7.4855	0	0	0	0
1.239	12.729	-0.54378	-7.4506	0	0	0	0
1.3313	12.723	-0.50695	-7.4191	0	0	0	0
1.4452	12.736	-0.47723	-7.3902	0	0	0	0
1.5732	12.77	-0.45832	-7.3596	0	0	0	0
1.7067	12.818	-0.45037	-7.3235	0	0	0	0
1.8389	12.86	-0.45089	-7.2793	0	0	0	0
1.965	12.876	-0.45605	-7.2254	0	0	0	0
2.0829	12.854	-0.46129	-7.161	0	0	0	0
2.1927	12.796	-0.46207	-7.0867	0	0	0	0
2.2955	12.718	-0.45505	-7.0038	0	0	0	0
2.3931	12.638	-0.43899	-6.9154	0	0	0	0
2.4869	12.571	-0.41471	-6.8268	0	0	0	0
2.5771	12.527	-0.38437	-6.7449	0	0	0	0
2.6628	12.51	-0.35056	-6.6759	0	0	0	0
2.7428	12.525	-0.31547	-6.6238	0	0	0	0
2.815	12.575	-0.28081	-6.5893	0	0	0	0
2.8769	12.656	-0.24795	-6.5702	0	0	0	0
2.9263	12.758	-0.21785	-6.5631	0	0	0	0
2.9632	12.864	-0.19061	-6.5645	2.9904	13.073	0	0
2.9902	12.956	-0.16528	-6.5716	0	0	0	0
3.0115	13.024	-0.14022	-6.5823	0	0	0	0
3.0319	13.067	-0.1135	-6.595	0	0	0	0
3.0543	13.089	-0.083462	-6.6074	0	0	0	0
3.0791	13.095	-0.049029	-6.6164	0	0	0	0
3.1049	13.088	-0.010023	-6.6184	0	0	3.13	13.045
3.1311	13.071	0.032813	-6.6102	0	0	0	0
3.1584	13.042	0.078296	-6.5907	0	0	0	0
3.1883	12.997	0.12541	-6.56	0	0	0	0
3.223	12.934	0.17328	-6.5197	0	0	0	0
3.2647	12.854	0.22107	-6.4733	0	0	0	0
3.3151	12.766	0.26838	-6.426	0	0	0	0
3.3724	12.693	0.31556	-6.3834	0	0	0	0
3.4316	12.669	0.36322	-6.3491	0	0	0	0
3.4863	12.714	0.41114	-6.3243	0	0	0	0
3.5337	12.813	0.45754	-6.3086	0	0	0	0
3.5734	12.937	0.49956	-6.3006	0	0	0	0
3.6056	13.056	0.53463	-6.2968	0	0	0	0
3.6295	13.154	0.56104	-6.2912	0	0	0	0
3.645	13.224	0.57827	-6.277	0	0	0	0
