## Supplementary material for "How to control unpredictable others in court-net sports": Collegiate match data: u2_3_2.txt

0.30442	12.338	-2.5192	-9.872	0	0	0.30898	12.308
0.29858	12.342	-2.5265	-9.844	0	0	0	0
0.29163	12.344	-2.5364	-9.8076	0	0	0	0
0.28489	12.34	-2.5482	-9.766	0	0	0	0
0.28018	12.327	-2.5614	-9.723	0	0	0	0
0.27867	12.299	-2.5748	-9.6829	0	0	0	0
0.28005	12.254	-2.5873	-9.65	0	0	0	0
0.28308	12.191	-2.5985	-9.6257	0	0	0	0
0.28638	12.117	-2.6092	-9.6079	0	0	0	0
0.2886	12.047	-2.6207	-9.593	0	0	0	0
0.28862	11.997	-2.6336	-9.579	0	0	0	0
0.28592	11.975	-2.6482	-9.5662	0	0	0	0
0.28078	11.974	-2.6644	-9.5561	0	0	0	0
0.27433	11.984	-2.6828	-9.5499	0	0	0	0
0.26828	11.996	-2.7054	-9.5473	0	0	0	0
0.26394	12.004	-2.7351	-9.5466	0	0	0	0
0.26128	12.005	-2.7747	-9.5455	0	0	0	0
0.25925	12	-2.825	-9.5406	0	0	0	0
0.2569	11.988	-2.8841	-9.5292	0	0	0	0
0.25407	11.973	-2.9487	-9.5095	0	0	0	0
0.25134	11.963	-3.0149	-9.4813	0	0	0	0
0.24912	11.968	-3.0795	-9.4471	0	0	0	0
0.24709	12.003	-3.1393	-9.4109	0	0	0	0
0.24481	12.077	-3.1918	-9.3765	0	0	0	0
0.24302	12.187	-3.2359	-9.3442	0	0	0	0
0.24404	12.311	-3.2723	-9.3108	-3.275	-9.3149	0	0
0.25083	12.423	-3.3033	-9.2717	0	0	0	0
0.2651	12.508	-3.3314	-9.2235	0	0	0	0
0.28615	12.565	-3.3581	-9.1666	0	0	0	0
0.31138	12.608	-3.383	-9.106	0	0	0	0
0.33776	12.656	-3.4052	-9.0481	0	0	0	0
0.36289	12.728	-3.4243	-8.9972	0	0	0	0
0.3852	12.837	-3.4411	-8.954	0	0	0	0
0.40419	12.975	-3.4568	-8.9163	0	0	0	0
0.4206	13.123	-3.4727	-8.8818	0	0	0	0
0.43613	13.264	-3.4888	-8.8491	0	0	0	0
0.45264	13.4	-3.5046	-8.8184	0	0	0	0
0.47151	13.547	-3.5194	-8.7904	0	0	0	0
0.49355	13.718	-3.5329	-8.7654	0	0	0	0
0.51922	13.911	-3.5454	-8.7429	0	0	0	0
0.54875	14.109	-3.5565	-8.7229	0	0	0	0
0.58201	14.283	-3.5654	-8.706	0	0	0	0
0.61835	14.407	-3.5717	-8.6917	0	0	-3.5695	-8.6548
0.65652	14.472	-3.5751	-8.6781	0	0	0	0
0.69513	14.479	-3.5755	-8.6627	0	0	0	0
0.7331	14.44	-3.5727	-8.6434	0	0	0	0
0.76915	14.375	-3.5662	-8.6199	0	0	0	0
0.80183	14.304	-3.5558	-8.5945	0	0	0	0
0.83035	14.242	-3.5411	-8.571	0	0	0	0
0.85486	14.195	-3.5226	-8.5522	0	0	0	0
0.87594	14.166	-3.5016	-8.5386	0	0	0	0
0.8944	14.153	-3.4809	-8.5296	0	0	0	0
0.9109	14.158	-3.4629	-8.5243	0	0	0	0
0.92549	14.179	-3.4486	-8.522	0	0	0	0
0.93765	14.219	-3.4372	-8.5233	0	0	0	0
0.94598	14.276	-3.4268	-8.5298	0	0	0	0
0.94732	14.346	-3.4153	-8.5437	0	0	0	0
0.93627	14.424	-3.4011	-8.568	0	0	0	0
0.9059	14.51	-3.383	-8.6044	0	0	0	0
0.84939	14.609	-3.3607	-8.6524	0	0	0	0
0.76236	14.723	-3.3358	-8.7073	0	0	0	0
0.645	14.851	-3.3109	-8.7621	0	0	0	0
0.503	14.984	-3.2886	-8.8103	0	0	0	0
0.34731	15.1	-3.2701	-8.849	0	0	0	0
0.19057	15.177	-3.2551	-8.8786	0	0	0	0
0.041214	15.195	-3.2423	-8.902	0	0	0	0
-0.099267	15.154	-3.2308	-8.9215	0	0	0	0
-0.23423	15.071	-3.2204	-8.9381	0	0	0	0
-0.36743	14.978	-3.2122	-8.9511	0	0	0	0
-0.49947	14.908	-3.2067	-8.9599	0	0	0	0
-0.628	14.882	-3.2038	-8.9649	0	0	0	0
-0.75131	14.901	-3.2023	-8.967	0	0	0	0
-0.87048	14.954	-3.2008	-8.9674	0	0	0	0
-0.98743	15.019	-3.1981	-8.967	0	0	0	0
-1.1031	15.067	-3.1932	-8.9668	0	0	0	0
-1.2192	15.083	-3.1854	-8.9678	0	0	0	0
-1.3405	15.076	-3.1742	-8.9707	-1.325	14.967	0	0
-1.473	15.075	-3.1596	-8.976	0	0	0	0
-1.6215	15.111	-3.142	-8.9837	0	0	0	0
-1.7873	15.208	-3.1226	-8.9931	0	0	0	0
-1.968	15.375	-3.1027	-9.0034	0	0	0	0
-2.1578	15.6	-3.0833	-9.0136	0	0	0	0
-2.35	15.852	-3.0652	-9.0236	0	0	0	0
-2.5394	16.102	-3.0489	-9.0329	0	0	0	0
-2.724	16.338	-3.0344	-9.0403	0	0	0	0
-2.904	16.565	-3.0206	-9.0442	0	0	0	0
-3.0785	16.792	-3.0052	-9.0431	0	0	-2.9983	16.434
-3.2441	17.021	-2.9848	-9.0367	0	0	0	0
-3.3974	17.251	-2.9559	-9.026	0	0	0	0
-3.5399	17.481	-2.9161	-9.0135	0	0	0	0
-3.6783	17.713	-2.8659	-9.0038	0	0	0	0
-3.8175	17.933	-2.8076	-9.0014	0	0	0	0
-3.9551	18.104	-2.7456	-9.0086	0	0	0	0
-4.0831	18.186	-2.6848	-9.024	0	0	0	0
-4.194	18.163	-2.6301	-9.0439	0	0	0	0
-4.2851	18.058	-2.5854	-9.0637	0	0	0	0
-4.3588	17.917	-2.5517	-9.0802	0	0	0	0
-4.4209	17.775	-2.5273	-9.0936	0	0	0	0
-4.4784	17.646	-2.5087	-9.1062	0	0	0	0
-4.5354	17.525	-2.4916	-9.1214	0	0	0	0
-4.5915	17.402	-2.4733	-9.1418	0	0	0	0
-4.6428	17.27	-2.4529	-9.1687	0	0	0	0
-4.6864	17.135	-2.4309	-9.2011	0	0	0	0
-4.7216	17.01	-2.4084	-9.2375	0	0	0	0
-4.7485	16.903	-2.3862	-9.2761	0	0	0	0
-4.767	16.813	-2.3654	-9.3161	0	0	0	0
-4.7782	16.732	-2.3476	-9.3566	0	0	0	0
-4.7844	16.655	-2.3339	-9.397	0	0	0	0
-4.7889	16.583	-2.3251	-9.4376	0	0	0	0
-4.7946	16.523	-2.3216	-9.479	0	0	0	0
-4.8032	16.48	-2.3241	-9.5217	0	0	0	0
-4.8156	16.458	-2.3331	-9.5658	0	0	0	0
-4.8327	16.456	-2.3486	-9.6108	0	0	0	0
-4.8543	16.474	-2.3693	-9.6552	0	0	0	0
-4.8798	16.513	-2.3933	-9.6971	0	0	0	0
-4.9081	16.571	-2.4196	-9.735	0	0	0	0
-4.9372	16.645	-2.4474	-9.7673	0	0	0	0
-4.9645	16.725	-2.4761	-9.7922	0	0	0	0
-4.9873	16.798	-2.5046	-9.8083	0	0	0	0
-5.0046	16.856	-2.5325	-9.8153	0	0	0	0
-5.0165	16.895	-2.5596	-9.8139	0	0	0	0
-5.0237	16.918	-2.5867	-9.8049	0	0	0	0
-5.026	16.927	-2.6143	-9.7888	0	0	0	0
-5.0219	16.921	-2.6411	-9.7664	0	0	0	0
-5.0087	16.901	-2.6652	-9.7379	0	0	0	0
-4.9828	16.864	-2.6864	-9.7014	0	0	0	0
-4.9406	16.807	-2.7068	-9.6546	0	0	0	0
-4.8806	16.731	-2.7289	-9.5983	0	0	0	0
-4.8039	16.642	-2.7546	-9.5364	0	0	0	0
-4.7123	16.547	-2.7854	-9.4727	0	0	0	0
-4.6071	16.451	-2.8221	-9.408	0	0	0	0
-4.4894	16.349	-2.8643	-9.3419	0	0	0	0
-4.3606	16.236	-2.9098	-9.2745	0	0	0	0
-4.2226	16.112	-2.9569	-9.2057	0	0	0	0
-4.0799	15.987	-3.0055	-9.1335	0	0	0	0
-3.9409	15.885	-3.0572	-9.0554	0	0	0	0
-3.8146	15.838	-3.1122	-8.9709	0	0	0	0
-3.7068	15.865	-3.1699	-8.8819	0	0	0	0
-3.6183	15.96	-3.2283	-8.792	0	0	0	0
-3.5454	16.093	-3.2854	-8.7054	0	0	0	0
-3.4785	16.217	-3.3394	-8.624	0	0	0	0
-3.4046	16.289	-3.39	-8.5452	0	0	0	0
-3.3124	16.287	-3.4374	-8.4634	0	0	0	0
-3.195	16.214	-3.4827	-8.3733	0	0	0	0
-3.049	16.08	-3.5258	-8.2738	0	0	0	0
-2.875	15.887	-3.5661	-8.1688	0	0	0	0
-2.6783	15.638	-3.6028	-8.0643	0	0	0	0
-2.4697	15.347	-3.6357	-7.9654	0	0	0	0
-2.2626	15.044	-3.6653	-7.8752	0	0	0	0
-2.0684	14.771	-3.6926	-7.7951	0	0	0	0
-1.8938	14.56	-3.7183	-7.7248	0	0	0	0
-1.7413	14.425	-3.7427	-7.6626	0	0	0	0
-1.6107	14.365	-3.7663	-7.6044	0	0	0	0
-1.4996	14.373	-3.7907	-7.5438	0	0	0	0
-1.4029	14.436	-3.8182	-7.4738	0	0	0	0
-1.3126	14.532	-3.85	-7.3906	-3.8144	-7.45	0	0
-1.2207	14.631	-3.8855	-7.297	0	0	0	0
-1.1231	14.704	-3.9218	-7.2016	0	0	0	0
-1.0207	14.728	-3.9551	-7.115	0	0	0	0
-0.91765	14.699	-3.9827	-7.0448	0	0	0	0
-0.81924	14.622	-4.0035	-6.9932	0	0	0	0
-0.73126	14.511	-4.018	-6.9587	0	0	0	0
-0.6588	14.386	-4.0272	-6.9384	0	0	0	0
-0.60364	14.272	-4.0325	-6.9288	0	0	0	0
-0.56234	14.179	-4.0352	-6.9265	0	0	0	0
-0.5272	14.102	-4.0362	-6.929	0	0	0	0
-0.48895	14.029	-4.0355	-6.9345	0	0	0	0
-0.43983	13.95	-4.0326	-6.9421	0	0	0	0
-0.37621	13.862	-4.026	-6.9512	0	0	0	0
-0.29918	13.772	-4.014	-6.9614	0	0	0	0
-0.2131	13.698	-3.9949	-6.9712	0	0	0	0
-0.12327	13.663	-3.9679	-6.9777	0	0	0	0
-0.034091	13.682	-3.9326	-6.9776	0	0	-3.9293	-6.9667
0.051483	13.762	-3.8887	-6.9681	0	0	0	0
0.1312	13.899	-3.8355	-6.9483	0	0	0	0
0.20287	14.081	-3.7729	-6.9192	0	0	0	0
0.26535	14.275	-3.7024	-6.8827	0	0	0	0
0.31957	14.441	-3.6275	-6.8423	0	0	0	0
0.36723	14.544	-3.5525	-6.8039	0	0	0	0
0.40878	14.57	-3.4809	-6.7752	0	0	0	0
0.44346	14.534	-3.4148	-6.7618	0	0	0	0
0.47095	14.462	-3.3552	-6.7636	0	0	0	0
0.49257	14.381	-3.302	-6.7751	0	0	0	0
0.51089	14.304	-3.2538	-6.7881	0	0	0	0
0.5286	14.234	-3.2069	-6.7962	0	0	0	0
0.54812	14.168	-3.1567	-6.7956	0	0	0	0
0.57205	14.105	-3.0995	-6.7853	0	0	0	0
0.60331	14.05	-3.0336	-6.7661	0	0	0	0
0.64487	14.005	-2.9595	-6.7397	0	0	0	0
0.69986	13.974	-2.8786	-6.7083	0	0	0	0
0.77167	13.955	-2.7929	-6.6753	0	0	0	0
0.86285	13.958	-2.7044	-6.6443	0	0	0	0
0.97322	13.991	-2.6151	-6.6174	0	0	0	0
1.099	14.052	-2.5268	-6.5955	0	0	0	0
1.2334	14.131	-2.44	-6.5792	0	0	0	0
1.3697	14.212	-2.3551	-6.5687	0	0	0	0
1.5043	14.283	-2.2728	-6.5632	0	0	0	0
1.6394	14.34	-2.1941	-6.5613	0	0	0	0
1.7803	14.385	-2.12	-6.5612	0	0	0	0
1.932	14.423	-2.0511	-6.5615	0	0	0	0
2.0962	14.454	-1.9867	-6.563	0	0	0	0
2.2711	14.474	-1.9257	-6.5673	0	0	0	0
2.4524	14.47	-1.8654	-6.5748	0	0	0	0
2.6345	14.433	-1.8012	-6.5857	0	0	0	0
2.8125	14.358	-1.7279	-6.6003	2.7866	14.429	0	0
2.9826	14.246	-1.6412	-6.6196	0	0	2.9897	14.39
3.1423	14.107	-1.5399	-6.6444	0	0	0	0
3.2888	13.958	-1.4265	-6.6749	0	0	0	0
3.4193	13.819	-1.3063	-6.7099	0	0	0	0
3.5316	13.706	-1.1866	-6.7459	0	0	0	0
3.6258	13.631	-1.0741	-6.7784	0	0	0	0
3.7046	13.597	-0.97345	-6.8043	0	0	0	0
3.7733	13.606	-0.88721	-6.8226	0	0	0	0
3.8369	13.656	-0.81466	-6.8332	0	0	0	0
3.8994	13.741	-0.75263	-6.8355	0	0	0	0
3.9633	13.85	-0.6971	-6.829	0	0	0	0
4.0295	13.964	-0.64356	-6.8133	0	0	0	0
4.0977	14.058	-0.58587	-6.7887	0	0	0	0
4.167	14.112	-0.5165	-6.7564	0	0	0	0
4.2362	14.112	-0.42899	-6.7198	0	0	0	0
4.3037	14.064	-0.32112	-6.6862	0	0	0	0
4.3677	13.985	-0.19649	-6.6646	0	0	0	0
4.4269	13.899	-0.063846	-6.6602	0	0	0	0
4.4796	13.825	0.065831	-6.6727	0	0	0	0
4.5239	13.774	0.18316	-6.6962	0	0	0	0
4.5597	13.743	0.28348	-6.7228	0	0	0	0
4.5873	13.728	0.36768	-6.745	0	0	0	0
4.6078	13.724	0.44038	-6.7575	0	0	0	0
4.6219	13.726	0.50674	-6.7576	0	0	0	0
4.6311	13.732	0.56986	-6.744	0	0	0	0
4.6367	13.739	0.63038	-6.7175	0	0	0	0
4.6397	13.746	0.68709	-6.6813	0	0	0	0
4.6398	13.75	0.73767	-6.6402	0	0	0	0
4.6357	13.75	0.77993	-6.5989	0	0	0	0
4.6246	13.741	0.81275	-6.5608	0	0	0	0
4.6032	13.722	0.83627	-6.5286	0	0	0	0
4.568	13.687	0.85149	-6.5044	0	0	0	0
4.5167	13.637	0.85991	-6.4888	0	0	0	0
4.4478	13.572	0.86326	-6.4802	0	0	0	0
4.3608	13.498	0.86351	-6.4757	0	0	0	0
4.2572	13.417	0.8629	-6.4728	0	0	0	0
4.1415	13.329	0.86351	-6.4707	0	0	0	0
4.0204	13.237	0.86665	-6.4697	0	0	0	0
3.8986	13.15	0.8725	-6.4706	0	0	0	0
3.7767	13.083	0.88016	-6.4742	0	0	0	0
3.6527	13.045	0.88817	-6.4816	0.9035	-6.4248	0	0
3.5261	13.044	0.89548	-6.4934	0	0	0	0
3.3986	13.076	0.90184	-6.5096	0	0	0	0
3.2729	13.13	0.90756	-6.5288	0	0	0	0
3.151	13.189	0.91338	-6.5483	0	0	0	0
3.033	13.23	0.92067	-6.5662	0	0	0	0
2.9181	13.234	0.93161	-6.5828	0	0	0	0
2.8049	13.195	0.94913	-6.6005	0	0	0	0
2.6919	13.124	0.97669	-6.6233	0	0	0	0
2.5771	13.033	1.0179	-6.6548	0	0	0	0
2.4599	12.936	1.0749	-6.6965	0	0	0	0
2.3402	12.851	1.1464	-6.7462	0	0	0	0
2.2175	12.793	1.2273	-6.8003	0	0	0	0
2.0903	12.774	1.3109	-6.8565	0	0	0	0
1.9578	12.795	1.3914	-6.9158	0	0	0	0
1.8198	12.846	1.4647	-6.9801	0	0	1.4548	-6.9292
1.677	12.912	1.5285	-7.0507	0	0	0	0
1.5328	12.978	1.5817	-7.1266	0	0	0	0
1.3936	13.035	1.6225	-7.2019	0	0	0	0
1.267	13.081	1.6499	-7.2685	0	0	0	0
1.1599	13.114	1.6642	-7.3228	0	0	0	0
1.0772	13.136	1.667	-7.3676	0	0	0	0
1.0202	13.15	1.6603	-7.4105	0	0	0	0
0.98593	13.156	1.6459	-7.4601	0	0	0	0
0.96781	13.158	1.6254	-7.5232	0	0	0	0
0.95801	13.158	1.6003	-7.6032	0	0	0	0
0.94886	13.158	1.5724	-7.6997	0	0	0	0
0.93396	13.158	1.5439	-7.8086	0	0	0	0
0.90914	13.158	1.5167	-7.9233	0	0	0	0
0.87351	13.159	1.4926	-8.0374	0	0	0	0
0.83006	13.159	1.4718	-8.1474	0	0	0	0
0.78491	13.158	1.454	-8.2527	0	0	0	0
0.74531	13.157	1.4385	-8.353	0	0	0	0
0.71747	13.159	1.4248	-8.4476	0	0	0	0
0.70596	13.17	1.4122	-8.5357	0	0	0	0
0.71387	13.198	1.3995	-8.6166	0	0	0	0
0.74226	13.247	1.3851	-8.6912	0.68518	13.168	0	0
0.78932	13.31	1.367	-8.7615	0	0	0	0
0.85063	13.373	1.3436	-8.8301	0	0	0	0
0.92041	13.416	1.3142	-8.9008	0	0	0	0
0.99274	13.425	1.2796	-8.9772	0	0	0	0
1.0627	13.39	1.2417	-9.0613	0	0	0	0
1.1273	13.306	1.2019	-9.1519	0	0	0	0
1.1853	13.175	1.161	-9.2452	0	0	0	0
1.2357	13.009	1.1199	-9.3357	0	0	0	0
1.2776	12.826	1.0798	-9.4188	0	0	0	0
1.3101	12.643	1.0416	-9.4935	0	0	0	0
1.3335	12.473	1.0059	-9.5627	0	0	0	0
1.3481	12.329	0.97208	-9.6315	0	0	1.372	12.093
1.3549	12.222	0.93838	-9.7039	0	0	0	0
1.3556	12.153	0.90243	-9.7837	0	0	0	0
1.3529	12.116	0.86244	-9.8739	0	0	0	0
1.3494	12.102	0.81861	-9.9767	0	0	0	0
1.3475	12.103	0.77314	-10.093	0	0	0	0
1.3495	12.11	0.72873	-10.221	0	0	0	0
1.3571	12.119	0.68732	-10.358	0	0	0	0
1.372	12.125	0.64989	-10.5	0	0	0	0
1.3946	12.125	0.61703	-10.641	0	0	0	0
1.4242	12.117	0.58939	-10.771	0	0	0	0
1.4599	12.098	0.56743	-10.882	0	0	0	0
1.5015	12.066	0.55082	-10.968	0	0	0	0
1.5495	12.018	0.53841	-11.029	0	0	0	0
1.6028	11.956	0.52859	-11.066	0	0	0	0
1.6563	11.89	0.51921	-11.085	0	0	0	0
1.7026	11.828	0.50758	-11.088	0	0	0	0
1.7356	11.78	0.49056	-11.078	0	0	0	0
1.7537	11.748	0.46522	-11.057	0	0	0	0
1.7587	11.732	0.42972	-11.029	0	0	0	0
1.7539	11.73	0.38414	-10.998	0	0	0	0
1.7422	11.743	0.33023	-10.97	0	0	0	0
1.7251	11.772	0.27059	-10.948	0	0	0	0
1.7034	11.819	0.20811	-10.937	0	0	0	0
1.6781	11.882	0.14563	-10.938	0	0	0	0
1.6504	11.957	0.085723	-10.951	0	0	0	0
1.6206	12.038	0.030226	-10.972	0	0	0	0
1.5881	12.119	-0.019942	-10.999	0	0	0	0
1.5521	12.197	-0.064376	-11.028	0	0	0	0
1.5128	12.268	-0.10271	-11.053	0	0	0	0
1.4706	12.326	-0.13478	-11.074	0	0	0	0
1.4258	12.371	-0.16108	-11.089	0	0	0	0
1.3792	12.406	-0.18293	-11.096	0	0	0	0
1.332	12.442	-0.20251	-11.098	-0.20735	-11.038	0	0
1.2861	12.489	-0.22269	-11.097	0	0	0	0
1.2434	12.559	-0.24657	-11.096	0	0	0	0
1.2044	12.658	-0.27662	-11.097	0	0	0	0
1.1684	12.786	-0.31401	-11.098	0	0	0	0
1.1334	12.936	-0.35875	-11.099	0	0	0	0
1.097	13.091	-0.41004	-11.096	0	0	0	0
1.0583	13.235	-0.46628	-11.088	0	0	0	0
1.0176	13.352	-0.52495	-11.073	0	0	0	0
0.97672	13.435	-0.58313	-11.053	0	0	0	0
0.93702	13.487	-0.63877	-11.031	0	0	0	0
0.89954	13.515	-0.69158	-11.008	0	0	0	0
0.86555	13.527	-0.74273	-10.986	0	0	0	0
0.83709	13.531	-0.79339	-10.967	0	0	0	0
0.81585	13.531	-0.84355	-10.952	0	0	0	0
0.8019	13.531	-0.89185	-10.942	0	0	0	0
0.79381	13.533	-0.93608	-10.936	0	0	0	0
0.78951	13.537	-0.97389	-10.933	0	0	0	0
0.78701	13.542	-1.0036	-10.93	0	0	0	0
0.7848	13.545	-1.0253	-10.922	0	0	0	0
0.78211	13.542	-1.0413	-10.908	0	0	0	0
0.77914	13.524	-1.0549	-10.884	0	0	0	0
0.77706	13.485	-1.0697	-10.848	0	0	0	0
0.77754	13.426	-1.0885	-10.803	0	0	0	0
0.78189	13.365	-1.1124	-10.754	0	0	-1.1059	-10.657
0.79074	13.328	-1.1416	-10.707	0	0	0	0
0.80443	13.336	-1.1759	-10.667	0	0	0	0
0.82335	13.392	-1.2153	-10.634	0	0	0	0
0.84764	13.484	-1.2596	-10.607	0	0	0	0
0.87683	13.592	-1.3077	-10.585	0	0	0	0
0.90976	13.693	-1.3567	-10.566	0	0	0	0
0.94467	13.766	-1.4028	-10.548	0	0	0	0
0.97959	13.809	-1.4426	-10.533	0	0	0	0
1.0128	13.827	-1.4743	-10.52	0	0	0	0
1.0431	13.828	-1.4976	-10.513	0	0	0	0
1.0695	13.819	-1.5131	-10.51	0	0	0	0
1.0922	13.805	-1.5223	-10.511	0	0	0	0
1.1125	13.791	-1.5265	-10.518	0	0	0	0
1.1327	13.776	-1.5271	-10.529	0	0	0	0
1.1568	13.764	-1.525	-10.545	0	0	0	0
1.1898	13.754	-1.5206	-10.568	0	0	0	0
1.2376	13.748	-1.5142	-10.596	0	0	0	0
1.3041	13.75	-1.5059	-10.626	0	0	0	0
1.3895	13.762	-1.496	-10.658	0	0	0	0
1.4893	13.79	-1.4851	-10.689	0	0	0	0
1.5957	13.835	-1.4737	-10.719	0	0	0	0
1.7003	13.891	-1.4624	-10.746	0	0	0	0
1.7967	13.943	-1.4514	-10.771	0	0	0	0
1.882	13.973	-1.4399	-10.795	0	0	0	0
1.9568	13.97	-1.4261	-10.82	0	0	0	0
2.026	13.925	-1.4082	-10.847	0	0	0	0
2.0964	13.833	-1.3842	-10.875	0	0	0	0
2.1738	13.691	-1.3527	-10.906	0	0	0	0
2.2613	13.503	-1.3127	-10.94	0	0	0	0
2.3594	13.285	-1.2642	-10.978	0	0	0	0
2.4661	13.056	-1.2084	-11.023	0	0	0	0
2.5766	12.837	-1.1474	-11.076	0	0	0	0
2.6835	12.645	-1.0844	-11.141	0	0	0	0
2.7802	12.484	-1.0223	-11.215	1.6876	7.2888	0	0
2.8624	12.352	-0.96322	-11.296	0	0	0	0
2.9295	12.242	-0.90896	-11.379	0	0	0	0
2.9833	12.151	-0.8608	-11.46	0	0	0	0
3.0261	12.087	-0.81931	-11.531	0	0	0	0
3.0598	12.053	-0.78424	-11.59	0	0	0	0
3.0872	12.047	-0.7549	-11.638	0	0	0	0
3.1119	12.065	-0.73039	-11.677	0	0	0	0
3.1381	12.102	-0.70946	-11.709	0	0	0	0
3.1712	12.16	-0.69037	-11.741	0	0	0	0
3.2153	12.235	-0.67141	-11.778	0	0	0	0
3.272	12.32	-0.65158	-11.825	0	0	0	0
3.3385	12.399	-0.63076	-11.886	0	0	0	0
3.4084	12.453	-0.60952	-11.962	0	0	0	0
3.4755	12.468	-0.58906	-12.051	0	0	2.0556	7.3581
3.5362	12.448	-0.57095	-12.151	0	0	0	0
3.5894	12.402	-0.55632	-12.255	0	0	0	0
3.6355	12.339	-0.54517	-12.362	0	0	0	0
3.6757	12.263	-0.53635	-12.463	0	0	0	0
3.7104	12.179	-0.52791	-12.553	0	0	0	0
3.7393	12.098	-0.51775	-12.63	0	0	0	0
3.7613	12.036	-0.50446	-12.691	0	0	0	0
3.7758	12.004	-0.48806	-12.738	0	0	0	0
3.7835	12.005	-0.47018	-12.774	0	0	0	0
3.7858	12.034	-0.45405	-12.801	0	0	0	0
3.7845	12.086	-0.44451	-12.822	0	0	0	0
3.7809	12.15	-0.44755	-12.84	0	0	0	0
3.7765	12.213	-0.46899	-12.855	0	0	0	0
3.7719	12.265	-0.5127	-12.863	0	0	0	0
3.7662	12.302	-0.57929	-12.865	0	0	0	0
3.7575	12.32	-0.66582	-12.864	0	0	0	0
3.7423	12.318	-0.76665	-12.863	0	0	0	0
3.7174	12.29	-0.87462	-12.867	0	0	0	0
3.6801	12.231	-0.98263	-12.876	0	0	0	0
3.6299	12.135	-1.0852	-12.89	0	0	0	0
3.5682	12.005	-1.1799	-12.904	0	0	0	0
3.4978	11.855	-1.2666	-12.914	0	0	0	0
3.4221	11.708	-1.3462	-12.917	0	0	0	0
3.3443	11.585	-1.4193	-12.911	0	0	0	0
3.2668	11.494	-1.4864	-12.895	0	0	0	0
3.191	11.435	-1.5492	-12.872	0	0	0	0
3.1171	11.404	-1.6107	-12.841	0	0	0	0
3.0447	11.398	-1.6747	-12.805	-0.29327	-2.2827	0	0
2.9747	11.423	-1.7451	-12.765	0	0	0	0
2.9094	11.482	-1.8241	-12.72	0	0	0	0
2.8503	11.579	-1.9118	-12.675	0	0	0	0
2.797	11.713	-2.0056	-12.631	0	0	0	0
2.7478	11.88	-2.1012	-12.593	0	0	0	0
2.7015	12.068	-2.1933	-12.563	0	0	0	0
2.6566	12.255	-2.2767	-12.541	0	0	0	0
2.6103	12.408	-2.3484	-12.526	0	0	0	0
2.5602	12.509	-2.4088	-12.514	0	0	0	0
2.5056	12.563	-2.4605	-12.5	0	0	0	0
2.4474	12.591	-2.5068	-12.482	0	0	0	0
2.3868	12.613	-2.5504	-12.459	0	0	0	0
2.3235	12.65	-2.5933	-12.433	0	0	-0.46218	-2.2155
2.2573	12.712	-2.6371	-12.407	0	0	0	0
2.1886	12.807	-2.6827	-12.385	0	0	0	0
2.1189	12.927	-2.7295	-12.367	0	0	0	0
2.0504	13.053	-2.7749	-12.355	0	0	0	0
1.9854	13.161	-2.8159	-12.35	0	0	0	0
1.9259	13.239	-2.8506	-12.351	0	0	0	0
1.8733	13.288	-2.878	-12.356	0	0	0	0
1.8289	13.318	-2.8981	-12.364	0	0	0	0
1.7929	13.337	-2.9106	-12.372	0	0	0	0
1.7642	13.357	-2.9156	-12.381	0	0	0	0
1.7404	13.384	-2.9138	-12.393	0	0	0	0
1.7198	13.423	-2.9062	-12.409	0	0	0	0
1.7019	13.474	-2.8941	-12.428	0	0	0	0
1.6871	13.53	-2.8797	-12.452	0	0	0	0
1.6762	13.581	-2.8651	-12.476	0	0	0	0
1.6693	13.619	-2.8524	-12.498	0	0	0	0
