## Supplementary material for "How to control unpredictable others in court-net sports": Collegiate match data: u2_4_1.txt

0.5173	12.793	-3.503	-9.0205	0	0	0.51758	12.789
0.51703	12.798	-3.4912	-9.0147	0	0	0	0
0.5167	12.803	-3.4746	-9.0162	0	0	0	0
0.51637	12.809	-3.4532	-9.0259	0	0	0	0
0.51618	12.812	-3.4281	-9.0443	0	0	0	0
0.51633	12.81	-3.4025	-9.0699	0	0	0	0
0.51717	12.797	-3.38	-9.0991	0	0	0	0
0.51907	12.767	-3.364	-9.1265	0	0	0	0
0.52243	12.713	-3.3567	-9.1471	0	0	0	0
0.52743	12.632	-3.359	-9.1582	0	0	0	0
0.53385	12.527	-3.37	-9.1596	0	0	0	0
0.54083	12.412	-3.388	-9.1542	0	0	0	0
0.54728	12.305	-3.4117	-9.1455	0	0	0	0
0.55261	12.222	-3.441	-9.1357	0	0	0	0
0.55714	12.167	-3.4778	-9.1246	0	0	0	0
0.56186	12.139	-3.5252	-9.1095	0	0	0	0
0.56802	12.134	-3.586	-9.0869	0	0	0	0
0.57673	12.152	-3.661	-9.0542	0	0	0	0
0.58843	12.191	-3.7481	-9.012	0	0	0	0
0.60232	12.249	-3.8431	-8.9642	0	0	0	0
0.61625	12.323	-3.9411	-8.9171	0	0	0	0
0.62755	12.408	-4.0372	-8.8768	0	0	0	0
0.63403	12.505	-4.1274	-8.8467	0	0	0	0
0.63424	12.612	-4.2088	-8.8262	0	0	0	0
0.62749	12.726	-4.28	-8.8105	-0.76005	-1.5913	0	0
0.61398	12.832	-4.3404	-8.7947	0	0	0	0
0.59485	12.913	-4.3895	-8.7776	0	0	0	0
0.57162	12.955	-4.4271	-8.7614	0	0	0	0
0.54629	12.958	-4.454	-8.7489	0	0	0	0
0.52175	12.931	-4.4721	-8.7414	0	0	0	0
0.50133	12.891	-4.4839	-8.7389	0	0	0	0
0.48755	12.851	-4.4914	-8.7408	0	0	0	0
0.48136	12.817	-4.4967	-8.7461	0	0	0	0
0.48202	12.791	-4.5012	-8.7533	0	0	0	0
0.48728	12.775	-4.5055	-8.7603	0	0	0	0
0.49442	12.767	-4.5097	-8.7647	0	0	0	0
0.50166	12.77	-4.5134	-8.765	0	0	0	0
0.5087	12.786	-4.5165	-8.761	0	0	0	0
0.51655	12.819	-4.5183	-8.754	0	0	0	0
0.52685	12.873	-4.5176	-8.7458	0	0	0	0
0.54125	12.947	-4.5131	-8.7384	0	0	-1.5199	-1.3392
0.56049	13.035	-4.5035	-8.7328	0	0	0	0
0.58348	13.118	-4.4886	-8.73	0	0	0	0
0.60707	13.177	-4.4693	-8.7307	0	0	0	0
0.62736	13.2	-4.4474	-8.735	0	0	0	0
0.64165	13.192	-4.4253	-8.7406	0	0	0	0
0.64979	13.165	-4.4054	-8.7434	0	0	0	0
0.6536	13.135	-4.3891	-8.7388	0	0	0	0
0.6552	13.111	-4.3761	-8.7244	0	0	0	0
0.65639	13.099	-4.3647	-8.7011	0	0	0	0
0.65957	13.103	-4.3517	-8.6734	0	0	0	0
0.66807	13.123	-4.3339	-8.6474	0	0	0	0
0.68545	13.158	-4.3088	-8.6287	0	0	0	0
0.71472	13.206	-4.2748	-8.6214	0	0	0	0
0.75832	13.255	-4.2308	-8.6275	0	0	0	0
0.81769	13.295	-4.1774	-8.6464	0	0	0	0
0.89245	13.318	-4.1169	-8.6757	0	0	0	0
0.9802	13.321	-4.0524	-8.7123	0	0	0	0
1.0769	13.308	-3.9878	-8.7539	0	0	0	0
1.1776	13.286	-3.9258	-8.8006	0	0	0	0
1.2777	13.265	-3.8676	-8.855	0	0	0	0
1.3747	13.254	-3.8133	-8.9189	0	0	0	0
1.4693	13.26	-3.7621	-8.9927	0	0	0	0
1.5643	13.28	-3.7125	-9.0757	0	0	0	0
1.6637	13.306	-3.6623	-9.1673	0	0	0	0
1.7691	13.327	-3.6095	-9.2652	0	0	0	0
1.8786	13.326	-3.5536	-9.3647	0	0	0	0
1.9875	13.284	-3.495	-9.461	0	0	0	0
2.0912	13.186	-3.4338	-9.5541	0	0	0	0
2.1874	13.039	-3.3687	-9.6493	0	0	0	0
2.2758	12.867	-3.2982	-9.7529	0	0	0	0
2.3571	12.7	-3.2227	-9.8666	0.3722	3.142	0	0
2.4319	12.553	-3.1453	-9.9865	0	0	0	0
2.4992	12.429	-3.0707	-10.105	0	0	0	0
2.5572	12.323	-3.0027	-10.216	0	0	0	0
2.6055	12.227	-2.9424	-10.316	0	0	0	0
2.6459	12.139	-2.8888	-10.406	0	0	0	0
2.6819	12.053	-2.8402	-10.487	0	0	0	0
2.7163	11.964	-2.7952	-10.558	0	0	0	0
2.7501	11.871	-2.7525	-10.621	0	0	0	0
2.7825	11.778	-2.7109	-10.679	0	0	0	0
2.8121	11.691	-2.6684	-10.737	0	0	0	0
2.8385	11.617	-2.6221	-10.801	0	0	0	0
2.8623	11.562	-2.5687	-10.877	0	0	2.8605	11.484
2.8847	11.529	-2.5049	-10.973	0	0	0	0
2.9071	11.517	-2.4294	-11.09	0	0	0	0
2.9305	11.518	-2.344	-11.226	0	0	0	0
2.955	11.523	-2.2526	-11.37	0	0	0	0
2.9803	11.519	-2.1615	-11.511	0	0	0	0
3.0057	11.498	-2.0775	-11.639	0	0	0	0
3.0304	11.463	-2.0061	-11.746	0	0	0	0
3.0549	11.427	-1.9499	-11.831	0	0	0	0
3.0794	11.402	-1.9082	-11.894	0	0	0	0
3.1031	11.391	-1.8787	-11.941	0	0	0	0
3.1231	11.386	-1.8581	-11.976	0	0	0	0
3.1361	11.374	-1.843	-12.006	0	0	0	0
3.1403	11.348	-1.8308	-12.033	0	0	0	0
3.1363	11.304	-1.8199	-12.06	0	0	0	0
3.1277	11.247	-1.8095	-12.086	0	0	0	0
3.1191	11.182	-1.7994	-12.112	0	0	0	0
3.1136	11.118	-1.7901	-12.135	0	0	0	0
3.1122	11.06	-1.7825	-12.155	0	0	0	0
3.1132	11.019	-1.7778	-12.171	0	0	0	0
3.1134	11	-1.7772	-12.181	0	0	0	0
3.1093	11.008	-1.7821	-12.186	0	0	0	0
3.098	11.035	-1.7942	-12.182	0	0	0	0
3.0777	11.069	-1.8146	-12.168	0	0	0	0
3.0475	11.102	-1.8442	-12.139	0	0	0	0
3.007	11.13	-1.8822	-12.094	0	0	0	0
2.9563	11.154	-1.9261	-12.032	0	0	0	0
2.896	11.178	-1.9723	-11.956	0	0	0	0
2.828	11.208	-2.0169	-11.871	0	0	0	0
2.7554	11.252	-2.0564	-11.786	0	0	0	0
2.6826	11.313	-2.0878	-11.706	-2.1139	-11.683	0	0
2.6131	11.395	-2.1103	-11.635	0	0	0	0
2.5491	11.49	-2.1245	-11.574	0	0	0	0
2.4909	11.589	-2.1321	-11.523	0	0	0	0
2.4372	11.678	-2.1356	-11.481	0	0	0	0
2.3863	11.747	-2.1372	-11.445	0	0	0	0
2.3372	11.793	-2.1387	-11.414	0	0	0	0
2.2895	11.821	-2.1406	-11.387	0	0	0	0
2.2434	11.842	-2.1427	-11.361	0	0	0	0
2.1985	11.873	-2.1444	-11.339	0	0	0	0
2.152	11.925	-2.1442	-11.32	0	0	0	0
2.0988	12.003	-2.1406	-11.305	0	0	0	0
2.0342	12.102	-2.1315	-11.293	0	0	0	0
1.9556	12.21	-2.1159	-11.283	0	0	-2.143	-11.253
1.864	12.308	-2.0935	-11.274	0	0	0	0
1.7628	12.38	-2.0651	-11.267	0	0	0	0
1.6575	12.428	-2.0328	-11.257	0	0	0	0
1.5537	12.468	-1.9988	-11.244	0	0	0	0
1.4569	12.514	-1.9659	-11.224	0	0	0	0
1.3709	12.571	-1.9366	-11.195	0	0	0	0
1.2975	12.637	-1.9125	-11.156	0	0	0	0
1.2365	12.715	-1.8938	-11.107	0	0	0	0
1.1862	12.807	-1.8803	-11.049	0	0	0	0
1.1439	12.914	-1.8711	-10.986	0	0	0	0
1.1058	13.034	-1.8639	-10.922	0	0	0	0
1.0675	13.164	-1.8554	-10.863	0	0	0	0
1.0238	13.297	-1.8415	-10.813	0	0	0	0
0.96925	13.425	-1.8191	-10.776	0	0	0	0
0.89868	13.536	-1.7858	-10.753	0	0	0	0
0.80853	13.619	-1.7409	-10.743	0	0	0	0
0.69742	13.672	-1.6854	-10.741	0	0	0	0
0.56594	13.697	-1.6222	-10.744	0	0	0	0
0.41601	13.703	-1.5555	-10.749	0	0	0	0
0.25086	13.702	-1.4889	-10.755	0	0	0	0
0.075157	13.707	-1.4233	-10.766	0	0	0	0
-0.10615	13.721	-1.3572	-10.788	0	0	0	0
-0.29025	13.74	-1.2883	-10.83	0	0	0	0
-0.47718	13.759	-1.2151	-10.896	0	0	0	0
-0.66739	13.771	-1.1382	-10.987	0	0	0	0
-0.85777	13.772	-1.0603	-11.098	0	0	0	0
-1.0397	13.753	-0.98636	-11.216	0	0	0	0
-1.203	13.707	-0.92212	-11.329	-1.3211	14.057	0	0
-1.342	13.642	-0.87059	-11.425	0	0	0	0
-1.4577	13.575	-0.83065	-11.504	0	0	0	0
-1.5544	13.527	-0.79856	-11.569	0	0	0	0
-1.6366	13.509	-0.77031	-11.624	0	0	0	0
-1.7073	13.523	-0.74276	-11.676	0	0	0	0
-1.7676	13.564	-0.71316	-11.729	0	0	0	0
-1.8181	13.618	-0.67872	-11.789	0	0	0	0
-1.8588	13.671	-0.63703	-11.863	0	0	-1.8973	13.818
-1.8902	13.714	-0.58727	-11.952	0	0	0	0
-1.9125	13.736	-0.53048	-12.055	0	0	0	0
-1.9262	13.728	-0.46872	-12.17	0	0	0	0
-1.9326	13.693	-0.40416	-12.292	0	0	0	0
-1.9338	13.642	-0.33901	-12.417	0	0	0	0
-1.9322	13.592	-0.27561	-12.539	0	0	0	0
-1.9299	13.55	-0.21615	-12.649	0	0	0	0
-1.9282	13.521	-0.16183	-12.742	0	0	0	0
-1.9283	13.507	-0.11254	-12.814	0	0	0	0
-1.931	13.508	-0.067671	-12.869	0	0	0	0
-1.9366	13.526	-0.027182	-12.909	0	0	0	0
-1.945	13.564	0.007674	-12.94	0	0	0	0
-1.9552	13.624	0.034342	-12.964	0	0	0	0
-1.9653	13.703	0.049146	-12.982	0	0	0	0
-1.9726	13.792	0.047599	-12.993	0	0	0	0
-1.9739	13.871	0.025309	-12.997	0	0	0	0
-1.9653	13.914	-0.020645	-12.993	0	0	0	0
-1.9441	13.909	-0.090458	-12.983	0	0	0	0
-1.9093	13.864	-0.18098	-12.972	0	0	0	0
-1.8626	13.799	-0.286	-12.965	0	0	0	0
-1.808	13.737	-0.39725	-12.967	0	0	0	0
-1.7495	13.688	-0.50614	-12.981	0	0	0	0
-1.6897	13.648	-0.60577	-13.006	0	0	0	0
-1.6308	13.611	-0.69181	-13.042	0	0	0	0
-1.5755	13.575	-0.76272	-13.085	0	0	0	0
-1.5258	13.545	-0.82	-13.133	0	0	0	0
-1.4823	13.518	-0.86818	-13.184	0	0	0	0
-1.4452	13.493	-0.91322	-13.233	0	0	0	0
-1.4135	13.472	-0.96041	-13.281	0	0	0	0
-1.3858	13.46	-1.0133	-13.327	0	0	0	0
-1.3603	13.459	-1.0737	-13.377	0	0	0	0
-1.3352	13.472	-1.1418	-13.439	0	0	0	0
-1.3079	13.495	-1.216	-13.518	0	0	0	0
-1.2748	13.522	-1.2927	-13.62	0	0	0	0
-1.2324	13.542	-1.3673	-13.744	0	0	0	0
-1.1794	13.545	-1.435	-13.883	0	0	0	0
-1.1168	13.528	-1.4922	-14.026	0	0	0	0
-1.0468	13.501	-1.5368	-14.161	0	0	0	0
-0.97123	13.481	-1.5684	-14.282	0	0	0	0
-0.89146	13.483	-1.5888	-14.388	0	0	0	0
-0.80985	13.514	-1.6014	-14.483	-1.5835	-14.422	0	0
-0.72971	13.57	-1.6099	-14.57	0	0	0	0
-0.65448	13.641	-1.6175	-14.653	0	0	0	0
-0.58657	13.714	-1.6271	-14.733	0	0	0	0
-0.52649	13.776	-1.641	-14.81	0	0	0	0
-0.47327	13.816	-1.6602	-14.884	0	0	0	0
-0.42594	13.828	-1.6845	-14.953	0	0	0	0
-0.38466	13.816	-1.7125	-15.018	0	0	0	0
-0.35024	13.784	-1.7419	-15.077	0	0	0	0
-0.3226	13.739	-1.7703	-15.13	0	0	0	0
-0.3001	13.687	-1.7962	-15.175	0	0	0	0
-0.27978	13.64	-1.819	-15.211	0	0	0	0
-0.25801	13.611	-1.8392	-15.234	0	0	0	0
-0.2312	13.605	-1.8572	-15.248	0	0	0	0
-0.19654	13.625	-1.8739	-15.255	0	0	0	0
-0.15265	13.671	-1.8897	-15.261	0	0	0	0
-0.099689	13.736	-1.9049	-15.273	0	0	0	0
-0.03915	13.814	-1.9195	-15.295	0	0	-1.9254	-15.219
0.026377	13.9	-1.934	-15.333	0	0	0	0
0.093656	13.991	-1.9492	-15.387	0	0	0	0
0.15947	14.083	-1.9663	-15.457	0	0	0	0
0.22176	14.166	-1.9861	-15.54	0	0	0	0
0.28019	14.232	-2.0087	-15.632	0	0	0	0
0.33489	14.27	-2.0329	-15.729	0	0	0	0
0.38515	14.274	-2.0568	-15.827	0	0	0	0
0.42935	14.247	-2.0783	-15.921	0	0	0	0
0.4657	14.205	-2.0953	-16.009	0	0	0	0
0.4933	14.166	-2.1064	-16.088	0	0	0	0
0.51318	14.138	-2.1119	-16.156	0	0	0	0
0.52804	14.122	-2.1154	-16.212	0	0	0	0
0.541	14.112	-2.1223	-16.255	0	0	0	0
0.55452	14.101	-2.1384	-16.284	0	0	0	0
0.57047	14.081	-2.1683	-16.3	0	0	0	0
0.5906	14.046	-2.2142	-16.3	0	0	0	0
0.61591	13.989	-2.2744	-16.287	0	0	0	0
0.6455	13.912	-2.343	-16.263	0	0	0	0
0.67663	13.822	-2.4112	-16.234	0	0	0	0
0.70606	13.739	-2.4692	-16.203	0	0	0	0
0.73155	13.685	-2.5095	-16.175	0	0	0	0
0.75317	13.674	-2.5276	-16.148	0	0	0	0
0.77367	13.704	-2.5219	-16.122	0	0	0	0
0.79791	13.769	-2.4931	-16.093	0	0	0	0
0.83149	13.862	-2.4444	-16.059	0	0	0	0
0.87886	13.97	-2.3806	-16.019	0	0	0	0
0.94127	14.08	-2.307	-15.976	0	0	0	0
1.0155	14.184	-2.2275	-15.933	0	0	0	0
1.095	14.281	-2.1447	-15.893	0	0	0	0
1.1733	14.37	-2.0604	-15.855	0	0	0	0
1.247	14.453	-1.9761	-15.817	0	0	0	0
1.3152	14.523	-1.8933	-15.777	0	0	0	0
1.3779	14.577	-1.8135	-15.728	0	0	0	0
1.4358	14.611	-1.7387	-15.666	1.4534	14.594	0	0
1.4891	14.626	-1.6712	-15.591	0	0	0	0
1.5386	14.628	-1.6126	-15.503	0	0	0	0
1.5855	14.62	-1.5629	-15.406	0	0	0	0
1.6303	14.606	-1.5201	-15.305	0	0	0	0
1.673	14.591	-1.4821	-15.204	0	0	0	0
1.7135	14.576	-1.4474	-15.107	0	0	0	0
1.7522	14.566	-1.4149	-15.015	0	0	0	0
1.7889	14.564	-1.384	-14.93	0	0	0	0
1.8226	14.573	-1.3542	-14.849	0	0	0	0
1.8517	14.599	-1.3264	-14.769	0	0	0	0
1.8759	14.644	-1.3021	-14.685	0	0	0	0
1.896	14.706	-1.2841	-14.594	0	0	0	0
1.9129	14.78	-1.2746	-14.493	0	0	0	0
1.9277	14.852	-1.2739	-14.383	0	0	0	0
1.9416	14.914	-1.2806	-14.27	0	0	0	0
1.9565	14.956	-1.292	-14.159	0	0	0	0
1.974	14.973	-1.3048	-14.056	0	0	1.9674	15.211
1.9951	14.96	-1.3155	-13.965	0	0	0	0
2.0202	14.919	-1.3213	-13.891	0	0	0	0
2.0494	14.855	-1.3209	-13.835	0	0	0	0
2.0811	14.772	-1.3143	-13.798	0	0	0	0
2.1118	14.676	-1.3028	-13.777	0	0	0	0
2.1373	14.572	-1.2888	-13.767	0	0	0	0
2.1543	14.461	-1.2749	-13.763	0	0	0	0
2.1617	14.341	-1.2638	-13.758	0	0	0	0
2.1607	14.211	-1.258	-13.749	0	0	0	0
2.1544	14.084	-1.2596	-13.732	0	0	0	0
2.1468	13.973	-1.271	-13.707	0	0	0	0
2.1417	13.891	-1.2941	-13.678	0	0	0	0
2.1411	13.838	-1.33	-13.651	0	0	0	0
2.1454	13.809	-1.3785	-13.63	0	0	0	0
2.1535	13.797	-1.438	-13.619	0	0	0	0
2.1625	13.793	-1.5061	-13.618	0	0	0	0
2.1688	13.792	-1.5801	-13.625	0	0	0	0
2.1688	13.788	-1.656	-13.638	0	0	0	0
2.1597	13.778	-1.7282	-13.653	0	0	0	0
2.1404	13.76	-1.7913	-13.668	0	0	0	0
2.1111	13.735	-1.8431	-13.681	0	0	0	0
2.0743	13.701	-1.8847	-13.693	0	0	0	0
2.0336	13.652	-1.9199	-13.707	0	0	0	0
1.9928	13.586	-1.9523	-13.728	0	0	0	0
1.9543	13.505	-1.9846	-13.762	0	0	0	0
1.9186	13.417	-2.0176	-13.814	0	0	0	0
1.8849	13.328	-2.0504	-13.886	0	0	0	0
1.8519	13.247	-2.0806	-13.976	0	0	0	0
1.8188	13.177	-2.1056	-14.08	0	0	0	0
1.7837	13.124	-2.1237	-14.192	0	0	0	0
1.7445	13.091	-2.1349	-14.305	0	0	0	0
1.6997	13.09	-2.1401	-14.415	0	0	0	0
1.6498	13.131	-2.1415	-14.516	0	0	0	0
1.5961	13.217	-2.1426	-14.606	0	0	0	0
1.5398	13.337	-2.148	-14.685	0	0	0	0
1.4822	13.472	-2.1623	-14.753	0	0	0	0
1.4248	13.605	-2.1893	-14.813	0	0	0	0
1.3695	13.728	-2.2303	-14.867	-2.1767	-14.822	0	0
1.3187	13.834	-2.2838	-14.92	0	0	0	0
1.2738	13.914	-2.3449	-14.973	0	0	0	0
1.2348	13.967	-2.4072	-15.026	0	0	0	0
1.2008	13.993	-2.4641	-15.08	0	0	0	0
1.1707	13.993	-2.5103	-15.131	0	0	0	0
1.1439	13.971	-2.5436	-15.178	0	0	0	0
1.1187	13.931	-2.5656	-15.217	0	0	0	0
1.0932	13.878	-2.5804	-15.249	0	0	0	0
1.0662	13.824	-2.5926	-15.275	0	0	0	0
1.0377	13.778	-2.6067	-15.297	0	0	0	0
1.0084	13.75	-2.6251	-15.32	0	0	-2.5721	-15.259
0.98005	13.74	-2.648	-15.346	0	0	0	0
0.95431	13.741	-2.6731	-15.375	0	0	0	0
0.93208	13.743	-2.697	-15.407	0	0	0	0
0.91289	13.734	-2.7161	-15.44	0	0	0	0
0.89597	13.706	-2.7281	-15.471	0	0	0	0
0.88101	13.657	-2.7318	-15.5	0	0	0	0
0.86813	13.592	-2.7279	-15.526	0	0	0	0
0.85752	13.522	-2.7185	-15.552	0	0	0	0
0.84931	13.459	-2.7069	-15.578	0	0	0	0
0.84354	13.409	-2.6964	-15.605	0	0	0	0
0.84027	13.375	-2.6893	-15.634	0	0	0	0
0.83998	13.356	-2.6862	-15.663	0	0	0	0
0.84375	13.352	-2.6861	-15.691	0	0	0	0
0.85343	13.362	-2.6882	-15.714	0	0	0	0
0.87179	13.388	-2.6926	-15.729	0	0	0	0
0.90256	13.431	-2.7006	-15.73	0	0	0	0
0.94964	13.493	-2.7135	-15.717	0	0	0	0
1.016	13.567	-2.7317	-15.689	0	0	0	0
1.1025	13.639	-2.7533	-15.653	0	0	0	0
1.2078	13.698	-2.7749	-15.613	0	0	0	0
1.3282	13.741	-2.7921	-15.573	0	0	0	0
1.4598	13.778	-2.8004	-15.536	0	0	0	0
1.598	13.816	-2.7956	-15.501	0	0	0	0
1.7366	13.857	-2.7747	-15.468	0	0	0	0
1.867	13.897	-2.7364	-15.433	0	0	0	0
1.9824	13.938	-2.6813	-15.395	0	0	0	0
2.0805	13.982	-2.6119	-15.352	0	0	0	0
2.1628	14.026	-2.5334	-15.304	0	0	0	0
2.2323	14.067	-2.4509	-15.251	0	0	0	0
2.2922	14.099	-2.3676	-15.195	0	0	0	0
2.3461	14.124	-2.2845	-15.135	2.3277	14.078	0	0
2.3985	14.145	-2.2018	-15.073	0	0	0	0
2.4535	14.164	-2.1198	-15.007	0	0	0	0
2.5137	14.184	-2.0382	-14.936	0	0	0	0
2.5785	14.201	-1.9568	-14.861	0	0	0	0
2.6441	14.206	-1.8772	-14.783	0	0	0	0
2.7057	14.191	-1.8024	-14.704	0	0	0	0
2.7601	14.153	-1.7363	-14.627	0	0	0	0
2.8059	14.097	-1.6816	-14.552	0	0	0	0
2.8428	14.029	-1.6396	-14.478	0	0	0	0
2.8716	13.952	-1.61	-14.4	0	0	0	0
2.8937	13.868	-1.5912	-14.314	0	0	0	0
2.911	13.785	-1.5811	-14.218	0	0	0	0
2.9257	13.716	-1.5768	-14.115	0	0	0	0
2.9409	13.669	-1.575	-14.008	0	0	0	0
2.9597	13.655	-1.572	-13.906	0	0	0	0
2.9841	13.678	-1.5642	-13.816	0	0	0	0
3.0143	13.738	-1.5486	-13.744	0	0	2.9617	13.298
3.0488	13.817	-1.5238	-13.693	0	0	0	0
3.0844	13.891	-1.4902	-13.663	0	0	0	0
3.1178	13.943	-1.4498	-13.652	0	0	0	0
3.1462	13.967	-1.4056	-13.655	0	0	0	0
3.168	13.965	-1.3617	-13.666	0	0	0	0
3.1836	13.939	-1.3222	-13.681	0	0	0	0
3.1946	13.892	-1.2904	-13.696	0	0	0	0
3.2023	13.83	-1.268	-13.706	0	0	0	0
3.2077	13.765	-1.2561	-13.709	0	0	0	0
3.2114	13.712	-1.255	-13.703	0	0	0	0
3.2145	13.682	-1.2652	-13.691	0	0	0	0
3.2176	13.679	-1.2871	-13.676	0	0	0	0
3.2213	13.704	-1.322	-13.665	0	0	0	0
3.2257	13.751	-1.3715	-13.658	0	0	0	0
3.2302	13.809	-1.4362	-13.654	0	0	0	0
3.2332	13.865	-1.5145	-13.65	0	0	0	0
3.2329	13.911	-1.6023	-13.645	0	0	0	0
3.2272	13.943	-1.6935	-13.641	0	0	0	0
3.2137	13.963	-1.7811	-13.64	0	0	0	0
3.1905	13.975	-1.8586	-13.646	0	0	0	0
3.1569	13.983	-1.9218	-13.66	0	0	0	0
3.1133	13.989	-1.9693	-13.682	0	0	0	0
3.0606	13.998	-2.0025	-13.71	0	0	0	0
2.9994	14.01	-2.0237	-13.743	0	0	0	0
2.9302	14.028	-2.036	-13.777	0	0	0	0
2.8528	14.052	-2.0421	-13.813	0	0	0	0
2.7672	14.082	-2.0448	-13.85	0	0	0	0
2.6743	14.116	-2.0461	-13.886	0	0	0	0
2.5777	14.148	-2.0476	-13.919	0	0	0	0
2.4819	14.171	-2.0505	-13.947	0	0	0	0
2.3898	14.176	-2.0557	-13.969	-2.042	-13.94	0	0
2.3011	14.164	-2.0639	-13.988	0	0	0	0
2.2136	14.136	-2.0757	-14.005	0	0	0	0
2.124	14.095	-2.0911	-14.023	0	0	0	0
2.0291	14.044	-2.1102	-14.042	0	0	0	0
1.9274	13.989	-2.1331	-14.064	0	0	0	0
1.8198	13.948	-2.1597	-14.09	0	0	0	0
1.7095	13.935	-2.1892	-14.119	0	0	0	0
1.6012	13.958	-2.2199	-14.152	0	0	0	0
1.4999	14.014	-2.2492	-14.185	0	0	0	0
1.4098	14.094	-2.2749	-14.215	0	0	0	0
1.3335	14.184	-2.2961	-14.239	0	0	0	0
1.2714	14.266	-2.3125	-14.256	0	0	0	0
1.2224	14.325	-2.3245	-14.265	0	0	0	0
1.185	14.358	-2.3314	-14.266	0	0	0	0
1.1575	14.371	-2.3317	-14.261	0	0	0	0
1.1374	14.376	-2.3238	-14.252	0	0	0	0
1.121	14.385	-2.3074	-14.243	0	0	0	0
1.1048	14.407	-2.284	-14.236	0	0	-2.2568	-14.191
1.0857	14.445	-2.2566	-14.234	0	0	0	0
1.062	14.501	-2.2276	-14.238	0	0	0	0
1.0343	14.565	-2.1976	-14.249	0	0	0	0
1.0047	14.625	-2.1667	-14.264	0	0	0	0
0.97634	14.674	-2.1348	-14.283	0	0	0	0
0.95218	14.708	-2.1028	-14.301	0	0	0	0
0.93386	14.729	-2.0721	-14.315	0	0	0	0
0.92128	14.739	-2.045	-14.319	0	0	0	0
0.91318	14.742	-2.0236	-14.312	0	0	0	0
0.90804	14.742	-2.0099	-14.292	0	0	0	0
0.90475	14.741	-2.0047	-14.259	0	0	0	0
0.90309	14.74	-2.0082	-14.216	0	0	0	0
0.90399	14.739	-2.0194	-14.167	0	0	0	0
0.90958	14.739	-2.0364	-14.117	0	0	0	0
0.92311	14.737	-2.0557	-14.069	0	0	0	0
0.94832	14.732	-2.0734	-14.029	0	0	0	0
0.98826	14.722	-2.0846	-13.999	0	0	0	0
1.0438	14.705	-2.0853	-13.98	0	0	0	0
1.1133	14.677	-2.0738	-13.973	0	0	0	0
1.1943	14.637	-2.0515	-13.976	0	0	0	0
1.2846	14.585	-2.0215	-13.988	0	0	0	0
1.3811	14.526	-1.9877	-14.004	0	0	0	0
1.4801	14.468	-1.9534	-14.021	0	0	0	0
1.5781	14.419	-1.9194	-14.039	0	0	0	0
1.6704	14.384	-1.8847	-14.06	0	0	0	0
1.7519	14.355	-1.8468	-14.086	0	0	0	0
1.8182	14.322	-1.804	-14.121	0	0	0	0
1.8678	14.283	-1.7563	-14.163	0	0	0	0
1.9026	14.245	-1.705	-14.212	1.8921	14.173	0	0
1.9259	14.214	-1.6526	-14.266	0	0	0	0
1.9415	14.198	-1.6017	-14.322	0	0	0	0
1.9529	14.201	-1.5553	-14.375	0	0	0	0
1.9625	14.227	-1.5151	-14.423	0	0	0	0
1.9707	14.277	-1.4811	-14.464	0	0	0	0
1.977	14.351	-1.4512	-14.497	0	0	0	0
1.9804	14.439	-1.4218	-14.522	0	0	0	0
1.9817	14.522	-1.3898	-14.539	0	0	0	0
1.9824	14.579	-1.3532	-14.543	0	0	0	0
1.9832	14.598	-1.3109	-14.535	0	0	0	0
1.9831	14.584	-1.2631	-14.516	0	0	0	0
1.9804	14.544	-1.2118	-14.488	0	0	0	0
1.9738	14.486	-1.1602	-14.458	0	0	0	0
1.9631	14.416	-1.112	-14.427	0	0	0	0
1.9493	14.346	-1.0699	-14.396	0	0	0	0
1.9347	14.284	-1.0344	-14.367	0	0	0	0
1.9213	14.238	-1.0049	-14.338	0	0	0	0
1.9099	14.209	-0.97943	-14.311	0	0	0	0
1.8996	14.194	-0.95674	-14.282	0	0	0	0
1.8883	14.189	-0.93741	-14.25	0	0	0	0
1.8738	14.191	-0.92401	-14.216	0	0	1.8909	14.173
1.855	14.198	-0.91974	-14.177	0	0	0	0
1.832	14.206	-0.92687	-14.135	0	0	0	0
1.8069	14.216	-0.94556	-14.088	0	0	0	0
1.7826	14.226	-0.97349	-14.041	0	0	0	0
1.761	14.235	-1.0066	-13.998	0	0	0	0
1.7425	14.243	-1.041	-13.964	0	0	0	0
1.726	14.249	-1.0741	-13.944	0	0	0	0
1.7086	14.251	-1.1055	-13.936	0	0	0	0
1.6873	14.247	-1.1356	-13.937	0	0	0	0
1.6601	14.233	-1.1648	-13.94	0	0	0	0
1.6264	14.205	-1.1927	-13.94	0	0	0	0
1.5875	14.159	-1.2175	-13.931	0	0	0	0
1.5444	14.098	-1.2374	-13.911	0	0	0	0
1.4984	14.03	-1.2512	-13.879	0	0	0	0
1.4501	13.976	-1.2597	-13.834	0	0	0	0
1.4009	13.959	-1.2657	-13.781	0	0	0	0
1.352	13.987	-1.2746	-13.723	0	0	0	0
1.3042	14.053	-1.293	-13.664	0	0	0	0
1.2581	14.138	-1.3284	-13.608	0	0	0	0
1.2148	14.225	-1.3873	-13.557	0	0	0	0
1.1748	14.299	-1.4731	-13.511	0	0	0	0
1.1382	14.355	-1.5841	-13.474	0	0	0	0
1.1044	14.389	-1.7142	-13.448	0	0	0	0
1.0722	14.398	-1.8556	-13.436	0	0	0	0
1.0403	14.377	-2.001	-13.436	0	0	0	0
1.0066	14.316	-2.1462	-13.443	0	0	0	0
0.96854	14.209	-2.2901	-13.45	0	0	0	0
0.92362	14.052	-2.4335	-13.449	0	0	0	0
0.87068	13.857	-2.5774	-13.435	0	0	0	0
0.81077	13.657	-2.7204	-13.404	0	0	0	0
0.74689	13.492	-2.8595	-13.358	0	0	0	0
0.68256	13.388	-2.9919	-13.301	0	0	0	0
0.62065	13.342	-3.1154	-13.238	0	0	0	0
0.56317	13.335	-3.2291	-13.175	0	0	0	0
0.51108	13.342	-3.3328	-13.112	0	0	0	0
0.46373	13.345	-3.4272	-13.049	-3.4519	-13.013	0	0
0.41944	13.334	-3.5141	-12.982	0	0	0	0
0.37683	13.306	-3.5958	-12.906	0	0	0	0
0.33568	13.266	-3.6751	-12.818	0	0	0	0
0.29708	13.226	-3.7541	-12.715	0	0	0	0
0.26286	13.192	-3.8339	-12.601	0	0	0	0
0.23464	13.168	-3.9147	-12.477	0	0	0	0
0.21309	13.155	-3.9961	-12.35	0	0	0	0
0.1977	13.15	-4.0768	-12.226	0	0	0	0
0.18695	13.152	-4.1545	-12.112	0	0	0	0
0.17883	13.163	-4.2255	-12.014	0	0	0	0
0.17166	13.181	-4.2858	-11.934	0	0	0	0
0.1648	13.208	-4.3345	-11.874	0	0	0	0
0.15904	13.242	-4.3732	-11.827	0	0	0	0
0.1566	13.278	-4.4052	-11.791	0	0	0	0
0.16042	13.309	-4.4337	-11.76	0	0	0	0
0.17301	13.324	-4.461	-11.731	0	0	-4.4445	-11.71
0.19531	13.322	-4.4874	-11.704	0	0	0	0
0.22619	13.312	-4.5123	-11.679	0	0	0	0
0.26306	13.311	-4.5351	-11.655	0	0	0	0
0.30272	13.33	-4.5558	-11.632	0	0	0	0
0.34158	13.369	-4.5747	-11.606	0	0	0	0
0.37616	13.423	-4.5921	-11.576	0	0	0	0
0.40394	13.484	-4.608	-11.54	0	0	0	0
0.42378	13.547	-4.6214	-11.496	0	0	0	0
0.43566	13.603	-4.6296	-11.447	0	0	0	0
0.44056	13.637	-4.6297	-11.396	0	0	0	0
0.44	13.631	-4.621	-11.349	0	0	0	0
0.43551	13.574	-4.6057	-11.305	0	0	0	0
0.42842	13.464	-4.5871	-11.263	0	0	0	0
0.42008	13.317	-4.5682	-11.225	0	0	0	0
0.41203	13.155	-4.551	-11.191	0	0	0	0
0.40585	12.996	-4.5369	-11.163	0	0	0	0
0.4029	12.841	-4.5254	-11.141	0	0	0	0
0.40434	12.678	-4.5148	-11.124	0	0	0	0
0.41119	12.492	-4.5025	-11.111	0	0	0	0
0.42416	12.28	-4.4854	-11.1	0	0	0	0
0.44331	12.058	-4.4598	-11.091	0	0	0	0
0.46761	11.854	-4.4221	-11.082	0	0	0	0
0.49496	11.687	-4.369	-11.075	0	0	0	0
0.52258	11.56	-4.2983	-11.073	0	0	0	0
0.5479	11.463	-4.2104	-11.079	0	0	0	0
0.56914	11.388	-4.1098	-11.096	0	0	0	0
0.58564	11.328	-4.0035	-11.124	0	0	0	0
0.59791	11.286	-3.897	-11.163	0	0	0	0
0.60751	11.261	-3.7924	-11.211	0	0	0	0
0.61625	11.255	-3.6893	-11.267	0	0	0	0
0.62557	11.267	-3.5853	-11.331	0	0	0	0
0.63695	11.295	-3.4774	-11.402	0	0	0	0
0.65265	11.336	-3.3637	-11.48	0	0	0	0
0.67532	11.385	-3.2446	-11.563	0	0	0	0
0.70738	11.436	-3.1234	-11.649	0	0	0	0
0.75043	11.489	-3.0034	-11.736	0	0	0	0
0.80413	11.549	-2.8868	-11.824	0	0	0	0
0.86584	11.626	-2.773	-11.91	0	0	0	0
0.93178	11.726	-2.6582	-11.997	0	0	0	0
0.99835	11.845	-2.5379	-12.088	0	0	0	0
1.0622	11.971	-2.4089	-12.188	0	0	0	0
1.1206	12.079	-2.2724	-12.295	0	0	0	0
1.1725	12.146	-2.1332	-12.406	0	0	0	0
1.2178	12.166	-1.9984	-12.514	0	0	0	0
1.2569	12.152	-1.8748	-12.612	0	0	0	0
1.2897	12.129	-1.7663	-12.697	0	0	0	0
1.3171	12.114	-1.6742	-12.77	0	0	0	0
1.3418	12.11	-1.597	-12.835	1.3343	12	0	0
1.368	12.113	-1.5323	-12.895	0	0	0	0
1.3997	12.114	-1.4775	-12.95	0	0	0	0
1.4397	12.096	-1.43	-13.003	0	0	0	0
1.4887	12.045	-1.3881	-13.053	0	0	0	0
1.546	11.958	-1.3503	-13.101	0	0	0	0
1.6095	11.842	-1.3161	-13.148	0	0	0	0
1.6757	11.711	-1.2854	-13.193	0	0	0	0
1.7397	11.574	-1.2586	-13.233	0	0	0	0
1.7967	11.44	-1.2363	-13.268	0	0	0	0
1.8434	11.316	-1.2193	-13.297	0	0	0	0
1.8788	11.207	-1.2089	-13.316	0	0	0	0
1.9041	11.118	-1.2063	-13.324	0	0	0	0
1.9217	11.045	-1.2129	-13.315	0	0	0	0
1.9347	10.982	-1.2292	-13.288	0	0	0	0
1.9461	10.921	-1.2539	-13.243	0	0	0	0
1.9589	10.86	-1.2834	-13.188	0	0	0	0
1.9745	10.8	-1.3132	-13.134	0	0	0	0
1.9927	10.74	-1.3387	-13.094	0	0	0	0
2.0121	10.68	-1.3564	-13.077	0	0	0	0
2.0308	10.617	-1.365	-13.089	0	0	2.0232	10.718
2.0471	10.558	-1.366	-13.127	0	0	0	0
2.0597	10.508	-1.3627	-13.185	0	0	0	0
2.0687	10.476	-1.359	-13.254	0	0	0	0
2.0755	10.465	-1.3579	-13.324	0	0	0	0
2.0824	10.478	-1.3603	-13.386	0	0	0	0
2.0916	10.516	-1.3658	-13.436	0	0	0	0
2.1052	10.578	-1.3726	-13.473	0	0	0	0
2.1236	10.658	-1.38	-13.498	0	0	0	0
2.1456	10.743	-1.388	-13.515	0	0	0	0
2.1676	10.811	-1.3979	-13.527	0	0	0	0
2.1857	10.84	-1.4116	-13.536	0	0	0	0
2.1971	10.818	-1.4314	-13.541	0	0	0	0
2.2015	10.746	-1.46	-13.543	0	0	0	0
2.2004	10.638	-1.5001	-13.538	0	0	0	0
2.1963	10.519	-1.5537	-13.525	0	0	0	0
2.1915	10.41	-1.6224	-13.504	0	0	0	0
2.1871	10.33	-1.7063	-13.473	0	0	0	0
2.1838	10.297	-1.8032	-13.437	0	0	0	0
2.181	10.319	-1.9087	-13.398	0	0	0	0
2.1777	10.39	-2.0172	-13.362	0	0	0	0
2.1726	10.499	-2.1226	-13.331	0	0	0	0
2.1644	10.63	-2.2209	-13.305	0	0	0	0
2.1529	10.767	-2.3116	-13.278	0	0	0	0
2.1381	10.895	-2.3973	-13.244	0	0	0	0
2.1207	11.003	-2.4834	-13.193	0	0	0	0
2.1018	11.088	-2.5745	-13.12	0	0	0	0
2.0832	11.149	-2.6729	-13.02	0	0	0	0
2.0667	11.184	-2.7767	-12.89	0	0	0	0
2.0526	11.187	-2.8807	-12.736	0	0	0	0
2.0396	11.159	-2.9789	-12.568	0	0	0	0
2.0252	11.112	-3.0659	-12.398	0	0	0	0
2.0076	11.067	-3.1386	-12.237	0	0	0	0
1.9858	11.048	-3.1966	-12.091	-3.1937	-12.028	0	0
1.9612	11.067	-3.2422	-11.956	0	0	0	0
1.937	11.118	-3.2785	-11.83	0	0	0	0
1.9165	11.183	-3.308	-11.707	0	0	0	0
1.9014	11.248	-3.3322	-11.584	0	0	0	0
1.8907	11.308	-3.3516	-11.461	0	0	0	0
1.8817	11.366	-3.3673	-11.339	0	0	0	0
1.8709	11.429	-3.381	-11.219	0	0	0	0
1.8548	11.502	-3.3946	-11.103	0	0	0	0
1.831	11.586	-3.4098	-10.992	0	0	0	0
1.7974	11.674	-3.427	-10.889	0	0	0	0
1.7529	11.76	-3.4454	-10.797	0	0	-3.4271	-10.759
1.696	11.835	-3.4641	-10.718	0	0	0	0
1.6268	11.89	-3.482	-10.652	0	0	0	0
1.5471	11.922	-3.498	-10.598	0	0	0	0
1.4617	11.93	-3.5118	-10.551	0	0	0	0
1.377	11.916	-3.5235	-10.507	0	0	0	0
1.2991	11.88	-3.5328	-10.461	0	0	0	0
1.2321	11.824	-3.5392	-10.41	0	0	0	0
1.1773	11.755	-3.5411	-10.356	0	0	0	0
1.1343	11.681	-3.5364	-10.302	0	0	0	0
1.1019	11.612	-3.5228	-10.253	0	0	0	0
1.0779	11.555	-3.4994	-10.215	0	0	0	0
1.0603	11.517	-3.4681	-10.189	0	0	0	0
1.0472	11.494	-3.4335	-10.174	0	0	0	0
1.0367	11.481	-3.4005	-10.165	0	0	0	0
1.0252	11.473	-3.3732	-10.16	0	0	0	0
1.008	11.462	-3.3532	-10.155	0	0	0	0
0.97938	11.445	-3.3399	-10.151	0	0	0	0
0.93465	11.417	-3.3309	-10.147	0	0	0	0
0.87194	11.38	-3.3228	-10.148	0	0	0	0
0.79377	11.339	-3.3116	-10.158	0	0	0	0
0.70656	11.301	-3.2942	-10.181	0	0	0	0
0.61837	11.274	-3.2684	-10.222	0	0	0	0
0.53645	11.257	-3.2344	-10.28	0	0	0	0
0.46573	11.245	-3.194	-10.354	0	0	0	0
0.40805	11.226	-3.1496	-10.441	0.38718	11.257	0	0
0.36249	11.182	-3.1027	-10.538	0	0	0	0
0.32697	11.104	-3.0532	-10.646	0	0	0	0
0.29989	10.989	-3.0007	-10.762	0	0	0	0
0.28053	10.852	-2.9459	-10.88	0	0	0	0
0.26851	10.715	-2.8905	-10.994	0	0	0	0
0.26314	10.601	-2.8363	-11.097	0	0	0	0
0.26306	10.518	-2.7839	-11.188	0	0	0	0
0.2663	10.467	-2.7342	-11.267	0	0	0	0
0.27081	10.441	-2.687	-11.337	0	0	0	0
0.27511	10.432	-2.6411	-11.402	0	0	0	0
0.27847	10.433	-2.5949	-11.467	0	0	0	0
0.28074	10.438	-2.5476	-11.533	0	0	0	0
0.28212	10.445	-2.4997	-11.601	0	0	0	0
0.28293	10.449	-2.4513	-11.668	0	0	0	0
0.28355	10.452	-2.4022	-11.733	0	0	0	0
0.28428	10.451	-2.3517	-11.795	0	0	0.27845	10.428
0.28531	10.448	-2.2986	-11.855	0	0	0	0
0.28665	10.444	-2.2419	-11.914	0	0	0	0
0.28806	10.44	-2.1816	-11.976	0	0	0	0
0.28892	10.439	-2.1186	-12.045	0	0	0	0
0.2882	10.446	-2.0546	-12.123	0	0	0	0
0.28437	10.465	-1.9928	-12.211	0	0	0	0
0.27556	10.503	-1.9365	-12.303	0	0	0	0
0.25992	10.565	-1.8886	-12.391	0	0	0	0
0.23638	10.65	-1.851	-12.468	0	0	0	0
0.20561	10.75	-1.8228	-12.526	0	0	0	0
0.17033	10.852	-1.8009	-12.56	0	0	0	0
0.13414	10.939	-1.7809	-12.566	0	0	0	0
0.099909	11.004	-1.7582	-12.545	0	0	0	0
0.068725	11.047	-1.7284	-12.501	0	0	0	0
0.040126	11.071	-1.6872	-12.44	0	0	0	0
0.012681	11.082	-1.632	-12.373	0	0	0	0
-0.015445	11.086	-1.5626	-12.309	0	0	0	0
-0.04533	11.086	-1.4818	-12.254	0	0	0	0
-0.075849	11.084	-1.3948	-12.212	0	0	0	0
-0.10378	11.08	-1.3084	-12.184	0	0	0	0
-0.12583	11.075	-1.2282	-12.167	0	0	0	0
-0.14043	11.069	-1.1576	-12.162	0	0	0	0
-0.14811	11.062	-1.0977	-12.167	0	0	0	0
-0.15084	11.056	-1.0479	-12.184	0	0	0	0
-0.15111	11.057	-1.0063	-12.21	0	0	0	0
-0.15118	11.07	-0.97075	-12.244	0	0	0	0
-0.15286	11.104	-0.93945	-12.282	0	0	0	0
-0.15742	11.167	-0.91096	-12.317	0	0	0	0
-0.16544	11.266	-0.8848	-12.345	0	0	0	0
-0.17637	11.398	-0.86144	-12.363	0	0	0	0
-0.18839	11.55	-0.84159	-12.369	0	0	0	0
-0.19912	11.698	-0.82542	-12.361	0	0	0	0
-0.20696	11.822	-0.81249	-12.341	0	0	0	0
-0.21152	11.914	-0.80187	-12.308	0	0	0	0
-0.21311	11.98	-0.79231	-12.265	0	0	0	0
-0.21236	12.029	-0.7828	-12.217	0	0	0	0
-0.21005	12.074	-0.77312	-12.167	0	0	0	0
-0.2071	12.123	-0.7639	-12.119	0	0	0	0
-0.20471	12.177	-0.75623	-12.075	0	0	0	0
-0.20422	12.234	-0.75147	-12.036	-0.73457	-12.013	0	0
-0.20684	12.293	-0.75071	-12.002	0	0	0	0
-0.21339	12.354	-0.75414	-11.972	0	0	0	0
-0.22382	12.418	-0.76096	-11.945	0	0	0	0
-0.23664	12.48	-0.76991	-11.925	0	0	0	0
-0.2493	12.534	-0.77988	-11.911	0	0	0	0
-0.25965	12.573	-0.79024	-11.904	0	0	0	0
-0.26686	12.598	-0.80072	-11.901	0	0	0	0
-0.27113	12.611	-0.81123	-11.903	0	0	0	0
-0.27309	12.617	-0.82157	-11.908	0	0	0	0
-0.27347	12.618	-0.83163	-11.914	0	0	0	0
-0.27293	12.617	-0.8415	-11.921	0	0	0	0
-0.27195	12.617	-0.85149	-11.927	0	0	0	0
-0.2709	12.618	-0.86178	-11.932	0	0	0	0
-0.27009	12.619	-0.87193	-11.936	0	0	0	0
-0.26984	12.621	-0.88061	-11.937	0	0	0	0
-0.27052	12.62	-0.88607	-11.935	0	0	0	0
-0.27257	12.614	-0.88686	-11.931	0	0	0	0
-0.27642	12.598	-0.88238	-11.924	0	0	-0.89984	-11.909
-0.28233	12.566	-0.87309	-11.913	0	0	0	0
-0.29004	12.517	-0.86032	-11.9	0	0	0	0
-0.29835	12.45	-0.84566	-11.886	0	0	0	0
-0.30512	12.373	-0.83068	-11.873	0	0	0	0
-0.30864	12.304	-0.81702	-11.86	0	0	0	0
-0.3094	12.264	-0.80632	-11.848	0	0	0	0
-0.31006	12.267	-0.79968	-11.833	0	0	0	0
-0.31388	12.314	-0.79719	-11.814	0	0	0	0
-0.32302	12.397	-0.79785	-11.791	0	0	0	0
-0.33735	12.508	-0.79974	-11.765	0	0	0	0
-0.35373	12.628	-0.80055	-11.742	0	0	0	0
-0.36619	12.735	-0.79841	-11.722	0	0	0	0
-0.3674	12.81	-0.7924	-11.708	0	0	0	0
-0.35086	12.853	-0.78255	-11.698	0	0	0	0
-0.31265	12.88	-0.76959	-11.693	0	0	0	0
-0.25207	12.907	-0.75468	-11.692	0	0	0	0
-0.17112	12.947	-0.73894	-11.696	0	0	0	0
-0.073849	13.007	-0.72348	-11.707	0	0	0	0
0.033668	13.089	-0.70956	-11.725	0	0	0	0
0.14356	13.194	-0.69848	-11.753	0	0	0	0
0.24799	13.323	-0.69137	-11.791	0	0	0	0
0.34188	13.472	-0.68904	-11.839	0	0	0	0
0.42407	13.633	-0.69216	-11.895	0	0	0	0
0.4963	13.789	-0.70152	-11.957	0	0	0	0
0.5619	13.925	-0.71804	-12.024	0	0	0	0
0.62507	14.036	-0.74209	-12.091	0	0	0	0
0.69059	14.128	-0.77246	-12.158	0	0	0	0
0.76322	14.212	-0.80622	-12.224	0.6915	14.065	0	0
0.84602	14.293	-0.83981	-12.291	0	0	0	0
0.93882	14.369	-0.87018	-12.361	0	0	0	0
1.0387	14.431	-0.89541	-12.437	0	0	0	0
1.1421	14.465	-0.91508	-12.518	0	0	0	0
1.2461	14.467	-0.93026	-12.601	0	0	0	0
1.3482	14.436	-0.94278	-12.681	0	0	0	0
1.4458	14.383	-0.95455	-12.751	0	0	0	0
1.5366	14.324	-0.96741	-12.807	0	0	0	0
1.6207	14.278	-0.98338	-12.85	0	0	0	0
1.7	14.257	-1.0045	-12.882	0	0	0	0
1.7768	14.273	-1.0323	-12.905	0	0	0	0
1.8519	14.332	-1.0667	-12.925	0	0	0	0
1.9241	14.429	-1.106	-12.945	0	0	0	0
1.9908	14.542	-1.1473	-12.968	0	0	0	0
2.0489	14.64	-1.188	-12.997	0	0	0	0
2.0971	14.699	-1.2263	-13.033	0	0	2.0856	14.867
2.1368	14.715	-1.2616	-13.078	0	0	0	0
2.17	14.694	-1.2936	-13.127	0	0	0	0
2.1991	14.647	-1.3217	-13.177	0	0	0	0
2.2259	14.582	-1.3456	-13.223	0	0	0	0
2.2512	14.503	-1.3653	-13.263	0	0	0	0
2.2758	14.42	-1.3809	-13.294	0	0	0	0
2.2999	14.346	-1.3929	-13.317	0	0	0	0
2.3235	14.29	-1.4019	-13.332	0	0	0	0
2.3459	14.254	-1.4085	-13.339	0	0	0	0
2.3657	14.232	-1.4131	-13.338	0	0	0	0
2.3812	14.218	-1.4161	-13.326	0	0	0	0
2.3906	14.221	-1.4175	-13.306	0	0	0	0
2.3924	14.253	-1.4172	-13.279	0	0	0	0
2.3859	14.319	-1.416	-13.252	0	0	0	0
2.371	14.414	-1.4149	-13.229	0	0	0	0
2.3482	14.525	-1.4151	-13.213	0	0	0	0
2.3183	14.634	-1.4181	-13.205	0	0	0	0
2.2827	14.727	-1.4251	-13.205	0	0	0	0
2.242	14.797	-1.4372	-13.209	0	0	0	0
2.1967	14.843	-1.4548	-13.214	0	0	0	0
