## Supplementary material for "How to control unpredictable others in court-net sports": Collegiate match data: u2_4_2.txt

0.34635	13.827	-3.3885	-11.469	0	0	0.34404	13.772
0.34712	13.795	-3.3864	-11.485	0	0	0	0
0.34949	13.731	-3.3798	-11.515	0	0	0	0
0.3537	13.625	-3.3674	-11.561	0	0	0	0
0.35973	13.476	-3.3491	-11.621	0	0	0	0
0.36716	13.292	-3.3264	-11.691	0	0	0	0
0.37558	13.094	-3.3024	-11.765	0	0	0	0
0.38497	12.903	-3.2806	-11.834	0	0	0	0
0.39594	12.739	-3.2636	-11.89	0	0	0	0
0.40993	12.612	-3.2522	-11.929	0	0	0	0
0.4291	12.522	-3.2447	-11.951	0	0	0	0
0.45554	12.459	-3.2378	-11.959	0	0	0	0
0.48974	12.409	-3.2277	-11.956	0	0	0	0
0.52928	12.36	-3.2102	-11.948	0	0	0	0
0.56958	12.307	-3.1829	-11.938	0	0	0	0
0.60619	12.252	-3.1451	-11.93	0	0	0	0
0.63602	12.201	-3.0993	-11.925	0	0	0	0
0.65762	12.16	-3.0494	-11.921	0	0	0	0
0.67118	12.131	-2.9997	-11.917	0	0	0	0
0.67809	12.115	-2.9525	-11.912	0	0	0	0
0.68015	12.112	-2.9078	-11.904	0	0	0	0
0.67889	12.124	-2.8641	-11.897	0	0	0	0
0.6754	12.155	-2.8196	-11.894	0	0	0	0
0.67033	12.209	-2.7732	-11.899	0	0	0	0
0.66422	12.289	-2.7246	-11.914	-2.7372	-11.846	0	0
0.6578	12.39	-2.6742	-11.94	0	0	0	0
0.65227	12.498	-2.6239	-11.974	0	0	0	0
0.64895	12.595	-2.5762	-12.01	0	0	0	0
0.64848	12.67	-2.5335	-12.044	0	0	0	0
0.65035	12.722	-2.4961	-12.069	0	0	0	0
0.65331	12.761	-2.4617	-12.086	0	0	0	0
0.65616	12.797	-2.427	-12.094	0	0	0	0
0.65808	12.844	-2.3894	-12.097	0	0	0	0
0.6586	12.913	-2.3479	-12.097	0	0	0	0
0.65742	13.007	-2.303	-12.099	0	0	-2.3479	-12.017
0.65429	13.126	-2.2557	-12.104	0	0	0	0
0.64889	13.266	-2.2086	-12.115	0	0	0	0
0.64105	13.414	-2.1649	-12.131	0	0	0	0
0.63093	13.548	-2.127	-12.148	0	0	0	0
0.61917	13.653	-2.0958	-12.164	0	0	0	0
0.60703	13.723	-2.0715	-12.177	0	0	0	0
0.59601	13.763	-2.0531	-12.187	0	0	0	0
0.58702	13.78	-2.0384	-12.193	0	0	0	0
0.58005	13.784	-2.0245	-12.198	0	0	0	0
0.57461	13.781	-2.0087	-12.204	0	0	0	0
0.57027	13.775	-1.9893	-12.214	0	0	0	0
0.56714	13.771	-1.9664	-12.228	0	0	0	0
0.56617	13.77	-1.9408	-12.249	0	0	0	0
0.56938	13.772	-1.9134	-12.275	0	0	0	0
0.57985	13.777	-1.885	-12.304	0	0	0	0
0.60135	13.782	-1.855	-12.33	0	0	0	0
0.63738	13.784	-1.8208	-12.352	0	0	0	0
0.68987	13.776	-1.779	-12.367	0	0	0	0
0.75864	13.752	-1.7265	-12.379	0	0	0	0
0.84142	13.7	-1.662	-12.389	0	0	0	0
0.93413	13.61	-1.5863	-12.398	0	0	0	0
1.0316	13.474	-1.5024	-12.411	0	0	0	0
1.128	13.29	-1.4148	-12.427	0	0	0	0
1.218	13.076	-1.3288	-12.451	0	0	0	0
1.2972	12.857	-1.2491	-12.482	0	0	0	0
1.3639	12.67	-1.1782	-12.519	0	0	0	0
1.4187	12.535	-1.1162	-12.56	0	0	0	0
1.4639	12.456	-1.0618	-12.604	0	0	0	0
1.5028	12.42	-1.0134	-12.649	0	0	0	0
1.5399	12.417	-0.96937	-12.696	0	0	0	0
1.5795	12.442	-0.92786	-12.747	0	0	0	0
1.6251	12.489	-0.88704	-12.805	0	0	0	0
1.6782	12.55	-0.8459	-12.87	0	0	0	0
1.7381	12.616	-0.80511	-12.944	0	0	0	0
1.8026	12.684	-0.76672	-13.023	0	0	0	0
1.8679	12.746	-0.7327	-13.107	0	0	0	0
1.9296	12.796	-0.70382	-13.193	0	0	0	0
1.9833	12.83	-0.67966	-13.281	0	0	0	0
2.0263	12.849	-0.65936	-13.37	0	0	0	0
2.0582	12.857	-0.64219	-13.457	0	0	0	0
2.0801	12.858	-0.62771	-13.541	2.096	12.807	0	0
2.0943	12.855	-0.61598	-13.618	0	0	0	0
2.1035	12.852	-0.60765	-13.685	0	0	0	0
2.111	12.847	-0.60346	-13.739	0	0	0	0
2.1201	12.843	-0.6036	-13.779	0	0	0	0
2.1334	12.838	-0.60782	-13.809	0	0	0	0
2.1522	12.833	-0.61604	-13.833	0	0	0	0
2.1764	12.824	-0.62873	-13.859	0	0	0	0
2.205	12.813	-0.64692	-13.89	0	0	0	0
2.2361	12.799	-0.67146	-13.929	0	0	0	0
2.2665	12.781	-0.70224	-13.975	0	0	0	0
2.2927	12.763	-0.73796	-14.022	0	0	0	0
2.3118	12.748	-0.77686	-14.064	0	0	0	0
2.3227	12.742	-0.81753	-14.096	0	0	0	0
2.3263	12.75	-0.85939	-14.116	0	0	0	0
2.3249	12.768	-0.90254	-14.123	0	0	0	0
2.3217	12.793	-0.94735	-14.12	0	0	2.3184	12.764
2.3202	12.821	-0.994	-14.108	0	0	0	0
2.324	12.847	-1.0422	-14.091	0	0	0	0
2.3363	12.868	-1.091	-14.073	0	0	0	0
2.3589	12.875	-1.1392	-14.056	0	0	0	0
2.3911	12.856	-1.1852	-14.042	0	0	0	0
2.4298	12.797	-1.2276	-14.035	0	0	0	0
2.4707	12.692	-1.265	-14.037	0	0	0	0
2.5101	12.556	-1.2962	-14.047	0	0	0	0
2.5451	12.414	-1.3205	-14.062	0	0	0	0
2.5738	12.294	-1.3373	-14.079	0	0	0	0
2.5948	12.217	-1.3468	-14.092	0	0	0	0
2.608	12.193	-1.3507	-14.099	0	0	0	0
2.6141	12.215	-1.3523	-14.096	0	0	0	0
2.614	12.263	-1.3561	-14.082	0	0	0	0
2.6084	12.318	-1.3677	-14.056	0	0	0	0
2.5976	12.365	-1.3927	-14.016	0	0	0	0
2.5823	12.398	-1.4355	-13.96	0	0	0	0
2.5632	12.416	-1.4983	-13.889	0	0	0	0
2.5405	12.424	-1.5797	-13.804	0	0	0	0
2.5145	12.429	-1.6753	-13.711	0	0	0	0
2.4858	12.44	-1.7787	-13.613	0	0	0	0
2.4553	12.467	-1.884	-13.516	0	0	0	0
2.4227	12.523	-1.9865	-13.423	0	0	0	0
2.3858	12.618	-2.0839	-13.332	0	0	0	0
2.341	12.757	-2.1757	-13.242	0	0	0	0
2.2861	12.932	-2.2628	-13.15	0	0	0	0
2.2214	13.117	-2.3458	-13.054	0	0	0	0
2.1496	13.272	-2.4245	-12.953	0	0	0	0
2.0741	13.366	-2.4993	-12.846	0	0	0	0
1.9981	13.378	-2.5714	-12.729	0	0	0	0
1.9231	13.304	-2.6427	-12.602	0	0	0	0
1.8506	13.152	-2.7144	-12.465	0	0	0	0
1.7825	12.946	-2.7871	-12.32	0	0	0	0
1.7201	12.724	-2.8612	-12.171	-2.8561	-12.108	0	0
1.6637	12.523	-2.9378	-12.021	0	0	0	0
1.6121	12.359	-3.0178	-11.871	0	0	0	0
1.5646	12.235	-3.1005	-11.72	0	0	0	0
1.521	12.143	-3.1841	-11.571	0	0	0	0
1.4813	12.081	-3.2663	-11.426	0	0	0	0
1.4459	12.048	-3.3444	-11.288	0	0	0	0
1.4147	12.047	-3.4157	-11.164	0	0	0	0
1.3864	12.076	-3.4772	-11.057	0	0	0	0
1.3587	12.131	-3.5274	-10.971	0	0	0	0
1.3298	12.204	-3.5668	-10.901	0	0	0	0
1.2995	12.278	-3.5987	-10.843	0	0	-3.5639	-10.865
1.2692	12.339	-3.6274	-10.788	0	0	0	0
1.2398	12.379	-3.6563	-10.732	0	0	0	0
1.2107	12.397	-3.6885	-10.669	0	0	0	0
1.1805	12.392	-3.7252	-10.599	0	0	0	0
1.1475	12.363	-3.7662	-10.52	0	0	0	0
1.111	12.305	-3.8089	-10.439	0	0	0	0
1.0722	12.216	-3.8502	-10.361	0	0	0	0
1.0333	12.101	-3.8873	-10.291	0	0	0	0
0.9969	11.975	-3.9192	-10.231	0	0	0	0
0.96469	11.862	-3.9457	-10.183	0	0	0	0
0.93798	11.781	-3.9681	-10.145	0	0	0	0
0.91765	11.739	-3.9885	-10.116	0	0	0	0
0.9036	11.721	-4.0096	-10.092	0	0	0	0
0.89463	11.708	-4.0346	-10.07	0	0	0	0
0.88912	11.684	-4.065	-10.046	0	0	0	0
0.88562	11.645	-4.0995	-10.021	0	0	0	0
0.88346	11.598	-4.1345	-9.9962	0	0	0	0
0.88318	11.554	-4.1649	-9.9758	0	0	0	0
0.88678	11.519	-4.1869	-9.9625	0	0	0	0
0.89778	11.492	-4.1992	-9.9582	0	0	0	0
0.92074	11.475	-4.2021	-9.9637	0	0	0	0
0.96024	11.467	-4.1959	-9.9792	0	0	0	0
1.0193	11.468	-4.181	-10.005	0	0	0	0
1.0981	11.475	-4.1566	-10.044	0	0	0	0
1.1936	11.478	-4.1217	-10.096	0	0	0	0
1.2999	11.463	-4.0753	-10.165	0	0	0	0
1.41	11.417	-4.0176	-10.25	0	0	0	0
1.517	11.34	-3.9504	-10.349	0	0	0	0
1.6157	11.235	-3.8774	-10.459	0	0	0	0
1.7033	11.112	-3.802	-10.573	0	0	0	0
1.7794	10.978	-3.7273	-10.685	1.765	10.764	0	0
1.845	10.833	-3.655	-10.793	0	0	0	0
1.9014	10.676	-3.5854	-10.893	0	0	0	0
1.9501	10.513	-3.5187	-10.987	0	0	0	0
1.993	10.351	-3.4562	-11.075	0	0	0	0
2.0315	10.202	-3.4001	-11.158	0	0	0	0
2.0671	10.075	-3.3521	-11.236	0	0	0	0
2.1013	9.9811	-3.3125	-11.311	0	0	0	0
2.1356	9.9234	-3.2806	-11.381	0	0	0	0
2.1706	9.9014	-3.256	-11.443	0	0	0	0
2.2064	9.912	-3.2388	-11.494	0	0	0	0
2.2429	9.9511	-3.23	-11.533	0	0	0	0
2.2809	10.013	-3.2303	-11.562	0	0	2.2565	9.8917
2.3217	10.086	-3.2393	-11.585	0	0	0	0
2.367	10.158	-3.2552	-11.607	0	0	0	0
2.4173	10.214	-3.2742	-11.636	0	0	0	0
2.4718	10.246	-3.2916	-11.676	0	0	0	0
2.5288	10.255	-3.3036	-11.73	0	0	0	0
2.5861	10.245	-3.3085	-11.793	0	0	0	0
2.6414	10.222	-3.3068	-11.86	0	0	0	0
2.6919	10.185	-3.3012	-11.92	0	0	0	0
2.7349	10.135	-3.2956	-11.966	0	0	0	0
2.77	10.072	-3.2943	-11.995	0	0	0	0
2.7994	9.9921	-3.3014	-12.007	0	0	0	0
2.8273	9.8941	-3.3198	-12.005	0	0	0	0
2.8576	9.7831	-3.3497	-12.001	0	0	0	0
2.8913	9.6729	-3.3883	-12.003	0	0	0	0
2.9251	9.5835	-3.4287	-12.02	0	0	0	0
2.9503	9.5347	-3.4584	-12.051	0	0	0	0
2.9525	9.5402	-3.4559	-12.09	0	0	0	0
2.9107	9.6083	-3.3886	-12.128	0	0	0	0
2.7989	9.7446	-3.2147	-12.158	0	0	0	0
2.5924	9.953	-2.8932	-12.173	0	0	0	0
