## Supplementary material for "How to control unpredictable others in court-net sports": Collegiate match data: u2_4_3.txt

-0.74885	12.573	2.3805	-11.99	0	0	-0.94942	12.671
-0.92612	12.721	2.6338	-11.986	0	0	0	0
-1.0323	12.824	2.7557	-11.997	0	0	0	0
-1.0917	12.899	2.7834	-12.021	0	0	0	0
-1.1253	12.958	2.7534	-12.057	0	0	0	0
-1.1479	13.006	2.6952	-12.101	0	0	0	0
-1.1674	13.049	2.6292	-12.147	0	0	0	0
-1.1867	13.092	2.5668	-12.192	0	0	0	0
-1.2037	13.133	2.513	-12.232	0	0	0	0
-1.2136	13.153	2.4685	-12.265	0	0	0	0
-1.2115	13.136	2.4314	-12.291	0	0	0	0
-1.1947	13.074	2.398	-12.307	0	0	0	0
-1.1641	12.966	2.3645	-12.314	0	0	0	0
-1.1225	12.813	2.3272	-12.311	0	0	0	0
-1.0738	12.627	2.2845	-12.302	0	0	0	0
-1.0223	12.436	2.2371	-12.292	0	0	0	0
-0.97382	12.271	2.189	-12.286	0	0	0	0
-0.93361	12.153	2.1459	-12.29	0	0	0	0
-0.90502	12.084	2.1134	-12.304	0	0	0	0
-0.88885	12.06	2.0957	-12.328	0	0	0	0
-0.88353	12.073	2.0943	-12.361	0	0	0	0
-0.88557	12.118	2.1075	-12.397	0	0	0	0
-0.89097	12.188	2.1305	-12.436	0	0	0	0
-0.897	12.275	2.157	-12.471	0	0	0	0
-0.90308	12.372	2.1819	-12.501	2.2084	-12.466	0	0
-0.91015	12.47	2.2019	-12.524	0	0	0	0
-0.91908	12.565	2.2159	-12.54	0	0	0	0
-0.9299	12.655	2.2241	-12.55	0	0	0	0
-0.94162	12.74	2.2272	-12.555	0	0	0	0
-0.95159	12.818	2.2261	-12.558	0	0	0	0
-0.95575	12.883	2.2213	-12.56	0	0	0	0
-0.9504	12.935	2.2132	-12.561	0	0	0	0
-0.93385	12.982	2.2017	-12.563	0	0	0	0
-0.90692	13.038	2.1872	-12.565	0	0	2.1592	-12.522
-0.87201	13.117	2.1692	-12.569	0	0	0	0
-0.83164	13.213	2.1468	-12.576	0	0	0	0
-0.78742	13.306	2.118	-12.591	0	0	0	0
-0.74031	13.373	2.0802	-12.614	0	0	0	0
-0.69161	13.404	2.0302	-12.647	0	0	0	0
-0.6432	13.409	1.9654	-12.687	0	0	0	0
-0.59713	13.407	1.8856	-12.732	0	0	0	0
-0.55506	13.418	1.7934	-12.778	0	0	0	0
-0.51755	13.443	1.6929	-12.824	0	0	0	0
-0.48334	13.466	1.5887	-12.87	0	0	0	0
-0.44989	13.469	1.4843	-12.92	0	0	0	0
-0.4149	13.442	1.3814	-12.974	0	0	0	0
-0.3778	13.388	1.281	-13.033	0	0	0	0
-0.34081	13.323	1.1835	-13.096	0	0	0	0
-0.30796	13.266	1.0898	-13.159	0	0	0	0
-0.28312	13.236	1.0004	-13.222	0	0	0	0
-0.26899	13.233	0.91627	-13.285	0	0	0	0
-0.26757	13.248	0.83844	-13.345	0	0	0	0
-0.28054	13.275	0.76728	-13.405	0	0	0	0
-0.30917	13.311	0.70213	-13.465	0	0	0	0
-0.35386	13.352	0.64143	-13.526	0	0	0	0
-0.41376	13.391	0.58361	-13.589	0	0	0	0
-0.48696	13.412	0.5284	-13.655	0	0	0	0
-0.57112	13.4	0.47686	-13.724	0	0	0	0
-0.66433	13.348	0.43039	-13.795	0	0	0	0
-0.76539	13.265	0.38962	-13.868	0	0	0	0
-0.87294	13.166	0.35416	-13.941	0	0	0	0
-0.98479	13.064	0.32285	-14.01	0	0	0	0
-1.0984	12.963	0.29398	-14.071	0	0	0	0
-1.212	12.863	0.26533	-14.12	0	0	0	0
-1.3251	12.766	0.23442	-14.153	0	0	0	0
-1.4369	12.673	0.19936	-14.169	0	0	0	0
-1.5458	12.584	0.15965	-14.17	-1.5731	12.461	0	0
-1.65	12.503	0.1168	-14.155	0	0	0	0
-1.7482	12.432	0.074015	-14.13	0	0	0	0
-1.8395	12.371	0.034948	-14.097	0	0	0	0
-1.9249	12.316	0.00206	-14.058	0	0	0	0
-2.007	12.264	-0.023889	-14.015	0	0	0	0
-2.0866	12.213	-0.043438	-13.967	0	0	0	0
-2.1617	12.161	-0.057789	-13.913	0	0	0	0
-2.2289	12.112	-0.068201	-13.855	0	0	-2.2901	11.97
-2.2867	12.071	-0.075614	-13.798	0	0	0	0
-2.3363	12.043	-0.080678	-13.745	0	0	0	0
-2.3797	12.028	-0.083949	-13.701	0	0	0	0
-2.4187	12.023	-0.085821	-13.666	0	0	0	0
-2.4545	12.026	-0.086271	-13.642	0	0	0	0
-2.4874	12.034	-0.084835	-13.627	0	0	0	0
-2.5165	12.043	-0.080876	-13.618	0	0	0	0
-2.5411	12.053	-0.073805	-13.613	0	0	0	0
-2.5613	12.061	-0.063087	-13.604	0	0	0	0
-2.5781	12.065	-0.048367	-13.588	0	0	0	0
-2.5919	12.063	-0.029913	-13.56	0	0	0	0
-2.6029	12.05	-0.009109	-13.519	0	0	0	0
-2.6112	12.023	0.011341	-13.465	0	0	0	0
-2.6171	11.981	0.027573	-13.399	0	0	0	0
-2.621	11.925	0.035235	-13.324	0	0	0	0
-2.6228	11.861	0.030439	-13.24	0	0	0	0
-2.6223	11.799	0.010334	-13.147	0	0	0	0
-2.6191	11.75	-0.026583	-13.047	0	0	0	0
-2.6136	11.72	-0.079973	-12.945	0	0	0	0
-2.6063	11.709	-0.1474	-12.848	0	0	0	0
-2.5974	11.712	-0.22488	-12.762	0	0	0	0
-2.5868	11.722	-0.30808	-12.689	0	0	0	0
-2.5747	11.731	-0.39364	-12.627	0	0	0	0
-2.562	11.738	-0.47992	-12.572	0	0	0	0
-2.5496	11.741	-0.56683	-12.521	0	0	0	0
-2.5385	11.739	-0.65509	-12.469	0	0	0	0
-2.5281	11.735	-0.74578	-12.415	0	0	0	0
-2.5164	11.729	-0.84038	-12.356	0	0	0	0
-2.5008	11.723	-0.94086	-12.291	0	0	0	0
-2.4784	11.723	-1.0497	-12.22	0	0	0	0
-2.4481	11.732	-1.1686	-12.141	0	0	0	0
-2.4104	11.757	-1.2974	-12.054	0	0	0	0
-2.3665	11.804	-1.4335	-11.956	0	0	0	0
-2.3164	11.877	-1.5732	-11.847	0	0	0	0
-2.2591	11.971	-1.7122	-11.728	0	0	0	0
-2.1947	12.078	-1.8451	-11.603	0	0	0	0
-2.1251	12.194	-1.9659	-11.477	0	0	0	0
-2.0538	12.318	-2.0691	-11.356	-1.255	-6.6181	0	0
-1.9826	12.452	-2.1516	-11.243	0	0	0	0
-1.9107	12.586	-2.2133	-11.14	0	0	0	0
-1.8365	12.705	-2.257	-11.049	0	0	0	0
-1.7593	12.8	-2.2873	-10.968	0	0	0	0
-1.6791	12.873	-2.31	-10.896	0	0	0	0
-1.5968	12.931	-2.3312	-10.833	0	0	0	0
-1.5137	12.979	-2.3566	-10.776	0	0	0	0
-1.4308	13.016	-2.3898	-10.723	0	0	0	0
-1.347	13.035	-2.4318	-10.672	0	0	0	0
-1.26	13.029	-2.4802	-10.62	0	0	0	0
-1.1685	12.996	-2.5316	-10.566	0	0	-1.5225	-6.0865
-1.0737	12.942	-2.5826	-10.508	0	0	0	0
-0.97849	12.877	-2.6317	-10.446	0	0	0	0
-0.88609	12.811	-2.6786	-10.378	0	0	0	0
-0.79893	12.754	-2.7228	-10.302	0	0	0	0
-0.71773	12.704	-2.7618	-10.219	0	0	0	0
-0.64173	12.656	-2.7911	-10.136	0	0	0	0
-0.56939	12.604	-2.8051	-10.065	0	0	0	0
-0.49949	12.541	-2.7996	-10.017	0	0	0	0
-0.43205	12.474	-2.775	-9.9969	0	0	0	0
-0.36805	12.417	-2.7367	-9.9994	0	0	0	0
-0.30841	12.386	-2.6919	-10.01	0	0	0	0
-0.25415	12.388	-2.6462	-10.015	0	0	0	0
-0.20635	12.42	-2.601	-10.003	0	0	0	0
-0.16501	12.468	-2.5539	-9.9758	0	0	0	0
-0.1291	12.517	-2.5001	-9.9389	0	0	0	0
-0.098596	12.557	-2.4353	-9.9027	0	0	0	0
-0.075257	12.586	-2.3584	-9.876	0	0	0	0
-0.061367	12.603	-2.2724	-9.8639	0	0	0	0
-0.058089	12.608	-2.1826	-9.8687	0	0	0	0
-0.064978	12.596	-2.0934	-9.891	0	0	0	0
-0.080175	12.562	-2.0069	-9.9289	0	0	0	0
-0.1007	12.508	-1.9225	-9.9779	0	0	0	0
-0.12282	12.442	-1.8386	-10.031	-0.030557	2.1891	0	0
-0.143	12.379	-1.7548	-10.084	0	0	0	0
-0.15922	12.329	-1.6723	-10.133	0	0	0	0
-0.17132	12.295	-1.5949	-10.179	0	0	0	0
-0.18027	12.276	-1.5271	-10.223	0	0	0	0
-0.18717	12.268	-1.4726	-10.269	0	0	0	0
-0.19261	12.268	-1.4317	-10.321	0	0	0	0
-0.19673	12.272	-1.4016	-10.382	0	0	0	0
-0.19957	12.278	-1.3769	-10.456	0	0	0	0
-0.20129	12.284	-1.352	-10.546	0	0	0	0
-0.20213	12.289	-1.3229	-10.647	0	0	0	0
-0.20222	12.293	-1.2879	-10.753	0	0	0	0
-0.20154	12.293	-1.2477	-10.857	0	0	0	0
-0.19989	12.287	-1.204	-10.956	0	0	0	0
-0.19697	12.272	-1.1584	-11.052	0	0	0	0
-0.1925	12.245	-1.1113	-11.152	0	0	0	0
-0.18649	12.206	-1.0623	-11.26	0	0	0	0
-0.17958	12.154	-1.0116	-11.376	0	0	0	0
-0.17324	12.099	-0.95932	-11.498	0	0	0	0
-0.1695	12.048	-0.90613	-11.624	0	0	0	0
-0.17007	12.01	-0.85239	-11.752	0	0	-0.028104	2.1344
-0.17578	11.985	-0.7984	-11.883	0	0	0	0
-0.18628	11.972	-0.74447	-12.017	0	0	0	0
-0.19987	11.968	-0.69053	-12.154	0	0	0	0
-0.214	11.969	-0.63613	-12.295	0	0	0	0
-0.22651	11.973	-0.58095	-12.435	0	0	0	0
-0.23651	11.977	-0.52539	-12.571	0	0	0	0
-0.24429	11.981	-0.47108	-12.695	0	0	0	0
-0.25064	11.984	-0.42089	-12.805	0	0	0	0
-0.25622	11.986	-0.37805	-12.896	0	0	0	0
-0.26116	11.988	-0.34534	-12.968	0	0	0	0
-0.26518	11.989	-0.32456	-13.021	0	0	0	0
-0.26804	11.989	-0.31604	-13.057	0	0	0	0
-0.26979	11.989	-0.31862	-13.082	0	0	0	0
-0.27067	11.989	-0.32989	-13.103	0	0	0	0
-0.27095	11.989	-0.34651	-13.128	0	0	0	0
-0.2709	11.989	-0.36488	-13.16	0	0	0	0
-0.27069	11.989	-0.38201	-13.201	0	0	0	0
-0.27044	11.989	-0.39649	-13.246	0	0	0	0
-0.27023	11.989	-0.40896	-13.291	0	0	0	0
-0.27008	11.989	-0.42151	-13.331	0	0	0	0
-0.26998	11.989	-0.43643	-13.363	0	0	0	0
-0.26993	11.989	-0.45484	-13.385	0	0	0	0
-0.26991	11.989	-0.47608	-13.398	0	0	0	0
