## Supplementary material for "How to control unpredictable others in court-net sports": Collegiate match data: u3_1_1.txt

-2.3593	-11.935	-0.49832	11.306	0	0	-2.361	-11.935
-2.3592	-11.935	-0.48981	11.231	0	0	0	0
-2.3596	-11.934	-0.48136	11.16	0	0	0	0
-2.3607	-11.932	-0.47309	11.099	0	0	0	0
-2.3633	-11.93	-0.46482	11.062	0	0	0	0
-2.3679	-11.928	-0.4561	11.068	0	0	0	0
-2.375	-11.926	-0.44634	11.123	0	0	0	0
-2.3852	-11.926	-0.43531	11.215	0	0	0	0
-2.3982	-11.93	-0.42357	11.318	0	0	0	0
-2.4133	-11.941	-0.41246	11.414	0	0	0	0
-2.4294	-11.962	-0.40331	11.492	0	0	0	0
-2.4455	-11.994	-0.39654	11.549	0	0	0	0
-2.4609	-12.035	-0.3913	11.588	0	0	0	0
-2.475	-12.081	-0.38584	11.618	-0.068784	2.0646	0	0
-2.4874	-12.125	-0.37801	11.646	0	0	0	0
-2.4975	-12.164	-0.36571	11.674	0	0	0	0
-2.5053	-12.196	-0.34766	11.702	0	0	0	0
-2.5106	-12.22	-0.32401	11.722	0	0	0	0
-2.5138	-12.236	-0.29613	11.725	0	0	0	0
-2.5152	-12.246	-0.26544	11.703	0	0	0	0
-2.5154	-12.25	-0.23257	11.658	0	0	0	0
-2.5148	-12.25	-0.19767	11.599	0	0	0	0
-2.5137	-12.249	-0.16107	11.542	0	0	0	0
-2.5124	-12.248	-0.1236	11.496	0	0	0	0
-2.5112	-12.247	-0.086325	11.459	0	0	0	0
-2.5105	-12.249	-0.050455	11.421	0	0	0	0
-2.5109	-12.255	-0.017321	11.375	0	0	0	0
-2.5132	-12.264	0.011989	11.313	0	0	0	0
-2.5184	-12.278	0.037067	11.234	0	0	0	0
-2.5271	-12.296	0.058287	11.148	0	0	0	0
-2.5396	-12.319	0.076646	11.067	0	0	0	0
-2.5553	-12.347	0.093476	11.006	0	0	0	0
-2.5735	-12.382	0.10993	10.967	0	0	0	0
-2.5934	-12.425	0.12653	10.941	0	0	0	0
-2.6141	-12.479	0.14331	10.917	0	0	-0.40627	3.0889
-2.6345	-12.544	0.16016	10.886	0	0	0	0
-2.6533	-12.617	0.17708	10.847	0	0	0	0
-2.6693	-12.694	0.19409	10.8	0	0	0	0
-2.6816	-12.771	0.21084	10.745	0	0	0	0
-2.6898	-12.844	0.22636	10.68	0	0	0	0
-2.6947	-12.908	0.23938	10.608	0	0	0	0
-2.6973	-12.958	0.24894	10.534	0	0	0	0
-2.6994	-12.988	0.25462	10.461	0	0	0	0
-2.703	-12.995	0.25622	10.392	0	0	0	0
-2.7103	-12.977	0.25344	10.332	0	0	0	0
-2.7233	-12.933	0.246	10.287	0	0	0	0
-2.7432	-12.863	0.23417	10.264	0	0	0	0
-2.7697	-12.773	0.21937	10.262	0	0	0	0
-2.8017	-12.67	0.20397	10.282	0	0	0	0
-2.8373	-12.559	0.19016	10.32	0	0	0	0
-2.8742	-12.449	0.179	10.369	0	0	0	0
-2.9092	-12.347	0.17027	10.422	0	0	0	0
-2.9395	-12.257	0.16278	10.466	0	0	0	0
-2.9635	-12.18	0.15479	10.494	0	0	0	0
-2.9817	-12.114	0.14409	10.502	0	0	0	0
-2.996	-12.056	0.12796	10.493	0	0	0	0
-3.0097	-12.005	0.10364	10.472	0	0	0	0
-3.0263	-11.96	0.0691	10.449	0	0	0	0
-3.0487	-11.92	0.023805	10.432	0	0	0	0
-3.0785	-11.887	-0.030961	10.425	0	0	0	0
-3.1155	-11.864	-0.09234	10.425	0	0	0	0
-3.1591	-11.855	-0.15669	10.425	0	0	0	0
-3.2079	-11.858	-0.22032	10.423	0	0	0	0
-3.2604	-11.869	-0.27999	10.416	0	0	0	0
-3.3141	-11.882	-0.33337	10.403	0	0	0	0
-3.3657	-11.894	-0.37938	10.385	0	0	0	0
-3.412	-11.906	-0.41814	10.365	0	0	0	0
-3.451	-11.918	-0.45092	10.351	0	0	0	0
-3.4821	-11.933	-0.47972	10.353	0	0	0	0
-3.5061	-11.952	-0.50704	10.377	0	0	0	0
-3.5256	-11.976	-0.5357	10.418	0	0	0	0
-3.5436	-12.005	-0.56835	10.47	0	0	0	0
-3.5632	-12.041	-0.60661	10.524	0	0	0	0
-3.5872	-12.085	-0.65057	10.573	0	0	0	0
-3.618	-12.134	-0.69939	10.614	0	0	0	0
-3.6581	-12.185	-0.75179	10.649	0	0	0	0
-3.7094	-12.234	-0.80615	10.69	0	0	0	0
-3.7722	-12.274	-0.86074	10.757	0	0	0	0
-3.8444	-12.305	-0.91395	10.867	0	0	0	0
-3.9224	-12.327	-0.96393	11.026	0	0	0	0
-4.0018	-12.34	-1.0087	11.216	0	0	0	0
-4.0792	-12.344	-1.0473	11.41	0	0	0	0
-4.1517	-12.341	-1.0806	11.583	0	0	0	0
-4.2168	-12.331	-1.1103	11.716	-1.951	-4.3793	0	0
-4.2722	-12.317	-1.1375	11.806	0	0	0	0
-4.3166	-12.3	-1.1627	11.86	0	0	0	0
-4.3495	-12.283	-1.186	11.887	0	0	0	0
-4.3726	-12.269	-1.2077	11.902	0	0	0	0
-4.3885	-12.257	-1.2274	11.918	0	0	0	0
-4.4002	-12.248	-1.2447	11.946	0	0	0	0
-4.4104	-12.242	-1.2591	11.994	0	0	0	0
-4.4215	-12.237	-1.2703	12.066	0	0	0	0
-4.4346	-12.234	-1.2789	12.162	0	0	0	0
-4.4497	-12.23	-1.2853	12.28	0	0	0	0
-4.4657	-12.225	-1.29	12.417	0	0	0	0
-4.4813	-12.217	-1.2937	12.568	0	0	-4.4688	-12.239
-4.4949	-12.206	-1.2971	12.724	0	0	0	0
-4.5049	-12.194	-1.3011	12.869	0	0	0	0
-4.5093	-12.181	-1.3058	12.99	0	0	0	0
-4.5065	-12.168	-1.311	13.078	0	0	0	0
-4.4959	-12.153	-1.3164	13.136	0	0	0	0
-4.4774	-12.135	-1.3218	13.171	0	0	0	0
-4.4527	-12.112	-1.3272	13.195	0	0	0	0
-4.4247	-12.084	-1.3322	13.214	0	0	0	0
-4.3959	-12.055	-1.3363	13.236	0	0	0	0
-4.3678	-12.025	-1.3387	13.26	0	0	0	0
-4.3411	-11.999	-1.3393	13.29	0	0	0	0
-4.3161	-11.979	-1.3389	13.326	0	0	0	0
-4.2935	-11.964	-1.3397	13.371	0	0	0	0
-4.2733	-11.954	-1.3441	13.419	0	0	0	0
-4.2547	-11.947	-1.3554	13.468	0	0	0	0
-4.2355	-11.941	-1.3763	13.516	0	0	0	0
-4.2135	-11.935	-1.4088	13.563	0	0	0	0
-4.1864	-11.927	-1.4532	13.606	0	0	0	0
-4.1527	-11.92	-1.5079	13.638	0	0	0	0
-4.1119	-11.912	-1.5697	13.647	0	0	0	0
-4.0652	-11.905	-1.6349	13.618	0	0	0	0
-4.0141	-11.897	-1.6998	13.553	0	0	0	0
-3.9594	-11.887	-1.7621	13.464	0	0	0	0
-3.9012	-11.879	-1.8214	13.372	0	0	0	0
-3.8397	-11.878	-1.8792	13.295	0	0	0	0
-3.7757	-11.889	-1.9376	13.242	0	0	0	0
-3.7114	-11.915	-1.9981	13.212	0	0	0	0
-3.6497	-11.954	-2.0613	13.195	0	0	0	0
-3.5929	-12.003	-2.1264	13.182	0	0	0	0
-3.5422	-12.057	-2.1927	13.164	0	0	0	0
-3.4975	-12.11	-2.259	13.132	-1.2606	8.1981	0	0
-3.4579	-12.159	-2.3244	13.076	0	0	0	0
-3.4215	-12.203	-2.3882	12.992	0	0	0	0
-3.3849	-12.244	-2.4495	12.882	0	0	0	0
-3.3444	-12.284	-2.5078	12.757	0	0	0	0
-3.2975	-12.33	-2.5625	12.637	0	0	0	0
-3.2434	-12.381	-2.6127	12.54	0	0	0	0
-3.1833	-12.44	-2.6573	12.475	0	0	0	0
-3.1192	-12.503	-2.6961	12.44	0	0	0	0
-3.0532	-12.57	-2.7297	12.428	0	0	0	0
-2.9877	-12.642	-2.7587	12.432	0	0	0	0
-2.9256	-12.718	-2.7834	12.445	0	0	0	0
-2.8701	-12.794	-2.8035	12.46	0	0	0	0
-2.8232	-12.866	-2.8195	12.475	0	0	0	0
-2.7852	-12.932	-2.8326	12.488	0	0	0	0
-2.7543	-12.99	-2.844	12.497	0	0	0	0
-2.7278	-13.039	-2.8545	12.503	0	0	0	0
-2.7025	-13.079	-2.8645	12.503	0	0	-1.7035	7.3832
-2.6757	-13.11	-2.8737	12.495	0	0	0	0
-2.6453	-13.133	-2.8818	12.475	0	0	0	0
-2.6102	-13.155	-2.8882	12.438	0	0	0	0
-2.5708	-13.183	-2.8931	12.375	0	0	0	0
-2.5284	-13.22	-2.8973	12.291	0	0	0	0
-2.485	-13.266	-2.9025	12.203	0	0	0	0
-2.442	-13.317	-2.91	12.132	0	0	0	0
-2.4004	-13.367	-2.9198	12.09	0	0	0	0
-2.3605	-13.409	-2.9311	12.077	0	0	0	0
-2.3225	-13.44	-2.9428	12.09	0	0	0	0
-2.2856	-13.459	-2.9548	12.133	0	0	0	0
-2.2485	-13.469	-2.9665	12.205	0	0	0	0
-2.2094	-13.471	-2.977	12.297	0	0	0	0
-2.1663	-13.465	-2.9843	12.392	0	0	0	0
-2.1177	-13.454	-2.9866	12.476	0	0	0	0
-2.0625	-13.443	-2.982	12.546	0	0	0	0
-2.0009	-13.437	-2.969	12.603	0	0	0	0
-1.9348	-13.441	-2.9467	12.652	0	0	0	0
-1.868	-13.455	-2.9156	12.692	0	0	0	0
-1.8046	-13.475	-2.877	12.722	0	0	0	0
-1.7474	-13.496	-2.8331	12.742	0	0	0	0
-1.6968	-13.514	-2.7853	12.761	0	0	0	0
-1.6519	-13.53	-2.7354	12.79	-0.29791	-2.409	0	0
-1.6113	-13.545	-2.6862	12.84	0	0	0	0
-1.5744	-13.561	-2.6407	12.913	0	0	0	0
-1.5408	-13.578	-2.6006	12.994	0	0	0	0
-1.5099	-13.596	-2.5662	13.056	0	0	0	0
-1.4813	-13.615	-2.5373	13.081	0	0	0	0
-1.4545	-13.633	-2.5134	13.07	0	0	0	0
-1.4294	-13.649	-2.4945	13.041	0	0	0	0
-1.4059	-13.662	-2.4805	13.015	0	0	0	0
-1.3836	-13.672	-2.471	13.01	0	0	0	0
-1.361	-13.677	-2.4648	13.039	0	0	0	0
-1.3366	-13.68	-2.461	13.109	0	0	0	0
-1.3084	-13.684	-2.4587	13.221	0	0	0	0
-1.2746	-13.689	-2.4572	13.364	0	0	0	0
-1.2335	-13.697	-2.4557	13.518	0	0	0	0
-1.1848	-13.706	-2.4534	13.658	0	0	0	0
-1.1298	-13.716	-2.4495	13.771	0	0	0	0
-1.0714	-13.726	-2.4436	13.851	0	0	0	0
-1.013	-13.737	-2.4364	13.9	0	0	-0.18169	-2.4456
-0.95818	-13.75	-2.4292	13.925	0	0	0	0
-0.90898	-13.765	-2.4232	13.932	0	0	0	0
-0.86609	-13.783	-2.4188	13.93	0	0	0	0
-0.82897	-13.803	-2.4157	13.924	0	0	0	0
-0.79691	-13.824	-2.4134	13.916	0	0	0	0
-0.76953	-13.846	-2.4113	13.91	0	0	0	0
-0.74681	-13.868	-2.4088	13.906	0	0	0	0
-0.72895	-13.887	-2.4059	13.904	0	0	0	0
-0.71606	-13.901	-2.403	13.904	0	0	0	0
-0.70788	-13.91	-2.4004	13.905	0	0	0	0
-0.70366	-13.912	-2.3979	13.906	0	0	0	0
-0.70236	-13.909	-2.3944	13.906	0	0	0	0
-0.70295	-13.903	-2.3877	13.901	0	0	0	0
-0.70465	-13.894	-2.3755	13.886	0	0	0	0
-0.70694	-13.884	-2.3553	13.857	0	0	0	0
-0.7095	-13.871	-2.3257	13.81	0	0	0	0
-0.71216	-13.854	-2.2866	13.746	0	0	0	0
-0.71516	-13.834	-2.2389	13.668	0	0	0	0
-0.71936	-13.811	-2.1849	13.589	0	0	0	0
-0.72603	-13.787	-2.1274	13.526	0	0	0	0
-0.73644	-13.761	-2.0707	13.496	0	0	0	0
-0.75138	-13.733	-2.0183	13.504	0	0	0	0
-0.77093	-13.704	-1.9719	13.536	0	0	0	0
-0.79438	-13.676	-1.9316	13.564	0	0	0	0
-0.82027	-13.652	-1.897	13.553	0	0	0	0
-0.84642	-13.633	-1.8681	13.484	0	0	0	0
