## Supplementary material for "How to control unpredictable others in court-net sports": Collegiate match data: u3_2_1.txt

0.83342	-11.922	-1.4937	9.5884	0	0	0.83223	-11.927
0.83799	-11.945	-1.4931	9.5856	0	0	0	0
0.84362	-11.977	-1.4932	9.5875	0	0	0	0
0.85023	-12.021	-1.4947	9.5985	0	0	0	0
0.85718	-12.076	-1.4983	9.6241	0	0	0	0
0.86341	-12.14	-1.505	9.6694	0	0	0	0
0.86801	-12.207	-1.5152	9.7375	0	0	0	0
0.87057	-12.275	-1.5289	9.8255	0	0	0	0
0.87136	-12.341	-1.5444	9.922	0	0	0	0
0.87115	-12.404	-1.5596	10.011	0	0	0	0
0.87096	-12.463	-1.5726	10.08	0	0	0	0
0.87178	-12.515	-1.5824	10.125	0	0	0	0
0.87432	-12.559	-1.5881	10.148	0	0	0	0
0.87878	-12.593	-1.5884	10.151	0	0	0	0
0.8847	-12.62	-1.581	10.138	0	0	0	0
0.89112	-12.642	-1.5627	10.112	0	0	0	0
0.89687	-12.662	-1.5301	10.074	0	0	0	0
0.90109	-12.685	-1.4811	10.031	0	0	0	0
0.9035	-12.713	-1.4157	9.992	0	0	0	0
0.90441	-12.747	-1.3357	9.9695	0	0	0	0
0.90444	-12.786	-1.2427	9.9688	0	0	0	0
0.90414	-12.827	-1.1376	9.9802	0	0	0	0
0.90398	-12.867	-1.0224	9.9865	0	0	0	0
0.90426	-12.905	-0.90148	9.9768	0	0	0	0
0.90521	-12.94	-0.78024	9.9512	0	0	0	0
0.90704	-12.971	-0.66341	9.9186	0	0	0	0
0.90997	-12.998	-0.55383	9.8912	-0.099193	1.7631	0	0
0.91407	-13.02	-0.45253	9.8768	0	0	0	0
0.91886	-13.036	-0.3599	9.8747	0	0	0	0
0.92324	-13.045	-0.27695	9.8792	0	0	0	0
0.92579	-13.05	-0.20513	9.8845	0	0	0	0
0.92514	-13.052	-0.14491	9.8839	0	0	0	0
0.92032	-13.053	-0.094349	9.8666	0	0	0	0
0.91105	-13.056	-0.049253	9.8207	0	0	0	0
0.89793	-13.061	-0.004952	9.7423	0	0	0	0
0.88221	-13.07	0.041519	9.6424	0	0	0	0
0.86533	-13.081	0.090642	9.5458	0	0	0	0
0.84863	-13.095	0.14098	9.4796	0	0	0	0
0.83361	-13.108	0.18983	9.4586	0	0	0	0
0.82198	-13.12	0.23402	9.4793	0	0	0	0
0.81535	-13.13	0.27109	9.5236	0	0	0	0
0.81491	-13.138	0.29987	9.5696	0	0	0	0
0.8212	-13.147	0.3207	9.6007	0	0	0	0
0.83412	-13.161	0.33544	9.6078	0	0	0	0
0.85305	-13.181	0.34696	9.5885	0	0	0	0
0.87718	-13.21	0.35811	9.5463	0	0	0	0
0.90518	-13.249	0.3707	9.4924	0	0	0	0
0.93461	-13.297	0.38493	9.4457	0	0	0	0
0.96223	-13.35	0.39969	9.4261	0	0	0.006216	1.2297
0.98531	-13.406	0.41384	9.4423	0	0	0	0
1.0028	-13.46	0.42728	9.4852	0	0	0	0
1.015	-13.507	0.44132	9.5337	0	0	0	0
1.0232	-13.544	0.45775	9.567	0	0	0	0
1.029	-13.568	0.47664	9.5717	0	0	0	0
1.0342	-13.58	0.49457	9.5409	0	0	0	0
1.04	-13.581	0.5056	9.4686	0	0	0	0
1.0476	-13.574	0.50509	9.3465	0	0	0	0
1.0578	-13.561	0.49208	9.1716	0	0	0	0
1.0703	-13.54	0.46808	8.9596	0	0	0	0
1.0837	-13.513	0.43496	8.7487	0	0	0	0
1.0941	-13.479	0.39512	8.5834	0	0	0	0
1.0959	-13.443	0.35261	8.4932	0	0	0	0
1.0825	-13.407	0.31203	8.4862	0	0	0	0
1.0479	-13.374	0.27572	8.5586	0	0	0	0
0.98848	-13.345	0.24288	8.7003	0	0	0	0
0.90456	-13.323	0.21149	8.8936	0	0	0	0
0.80116	-13.308	0.18056	9.1124	0	0	0	0
0.68609	-13.303	0.1506	9.326	0	0	0	0
0.56684	-13.306	0.1227	9.5079	0	0	0	0
0.44838	-13.316	0.09785	9.6453	0	0	0	0
0.33266	-13.332	0.076707	9.7406	0	0	0	0
0.21927	-13.352	0.058877	9.8044	0	0	0	0
0.10684	-13.379	0.042718	9.8486	0	0	0	0
-0.005714	-13.413	0.026312	9.8805	0	0	0	0
-0.11881	-13.454	0.008497	9.9008	0	0	0	0
-0.23315	-13.503	-0.011046	9.9063	0	0	0	0
-0.35073	-13.556	-0.032259	9.8962	0	0	0	0
-0.47422	-13.612	-0.054672	9.8776	0	0	0	0
-0.60524	-13.669	-0.077009	9.866	0	0	0	0
-0.74363	-13.73	-0.096841	9.8813	0	0	0	0
-0.8879	-13.797	-0.11054	9.9412	-0.16489	-3.7971	0	0
-1.0357	-13.874	-0.1146	10.055	0	0	0	0
-1.1836	-13.96	-0.10774	10.216	0	0	0	0
-1.3272	-14.052	-0.091181	10.402	0	0	0	0
-1.462	-14.143	-0.066903	10.58	0	0	0	0
-1.5853	-14.227	-0.036766	10.727	0	0	0	0
-1.6964	-14.298	-0.003121	10.832	0	0	0	0
-1.7974	-14.355	0.030749	10.896	0	0	0	0
-1.8918	-14.401	0.061533	10.926	0	0	0	0
-1.9829	-14.439	0.087273	10.931	0	0	0	0
-2.0726	-14.472	0.10786	10.92	0	0	0	0
-2.1614	-14.503	0.12433	10.909	0	0	-2.1661	-14.508
-2.2492	-14.536	0.13811	10.914	0	0	0	0
-2.3352	-14.57	0.15133	10.948	0	0	0	0
-2.4184	-14.607	0.16714	11.01	0	0	0	0
-2.497	-14.646	0.18924	11.089	0	0	0	0
-2.5692	-14.687	0.22086	11.167	0	0	0	0
-2.6338	-14.731	0.26368	11.229	0	0	0	0
-2.6902	-14.777	0.31728	11.269	0	0	0	0
-2.7375	-14.825	0.37882	11.29	0	0	0	0
-2.7755	-14.875	0.44321	11.293	0	0	0	0
-2.8041	-14.923	0.50474	11.28	0	0	0	0
-2.8245	-14.966	0.55924	11.256	0	0	0	0
-2.8384	-15	0.60475	11.229	0	0	0	0
-2.8481	-15.025	0.64113	11.208	0	0	0	0
-2.8556	-15.04	0.67008	11.201	0	0	0	0
-2.8625	-15.045	0.69535	11.215	0	0	0	0
-2.8694	-15.045	0.72202	11.251	0	0	0	0
-2.8764	-15.041	0.75502	11.31	0	0	0	0
-2.884	-15.037	0.7984	11.383	0	0	0	0
-2.8921	-15.035	0.85498	11.459	0	0	0	0
-2.9003	-15.038	0.9258	11.524	0	0	0	0
-2.9073	-15.049	1.0102	11.567	0	0	0	0
-2.9119	-15.069	1.1064	11.581	0	0	0	0
-2.9128	-15.098	1.2118	11.569	0	0	0	0
-2.9091	-15.134	1.3225	11.538	0	0	0	0
-2.9006	-15.174	1.4329	11.498	0	0	0	0
-2.8881	-15.217	1.5372	11.459	0	0	0	0
-2.8736	-15.258	1.6309	11.433	0	0	0	0
-2.8589	-15.296	1.7113	11.422	0	0	0	0
-2.8453	-15.33	1.7774	11.428	0	0	0	0
-2.833	-15.357	1.8293	11.455	0	0	0	0
-2.8218	-15.375	1.8698	11.506	0	0	0	0
-2.8102	-15.381	1.904	11.579	0	0	0	0
-2.7958	-15.37	1.9376	11.668	0	0	0	0
-2.7744	-15.342	1.9745	11.752	0	0	0	0
-2.7421	-15.297	2.0159	11.811	0	0	0	0
-2.6957	-15.238	2.0612	11.83	0	0	0	0
-2.634	-15.168	2.1087	11.814	0	0	0	0
-2.5572	-15.091	2.1565	11.778	0	0	0	0
-2.4676	-15.009	2.2033	11.731	0	0	0	0
-2.369	-14.925	2.2488	11.681	0	0	0	0
-2.2661	-14.841	2.2932	11.632	0	0	0	0
-2.1637	-14.755	2.337	11.589	0	0	0	0
-2.0656	-14.667	2.3813	11.555	0	0	0	0
-1.9744	-14.576	2.4262	11.531	0	0	0	0
-1.891	-14.484	2.471	11.519	0	0	0	0
-1.8143	-14.395	2.5141	11.515	0	0	0	0
-1.741	-14.311	2.5534	11.516	0	0	0	0
-1.6671	-14.238	2.5873	11.517	0	0	0	0
-1.5894	-14.178	2.6154	11.513	0	0	0	0
-1.5065	-14.131	2.6373	11.505	0	0	0	0
-1.4192	-14.092	2.6534	11.496	0	0	0	0
-1.33	-14.059	2.6645	11.491	0	0	0	0
-1.2414	-14.027	2.6729	11.493	0	0	0	0
-1.1556	-13.996	2.6813	11.503	0	0	0	0
-1.0737	-13.967	2.6924	11.523	0	0	0	0
-0.99648	-13.94	2.7084	11.553	0	0	0	0
-0.92407	-13.916	2.7297	11.589	0	0	0	0
-0.85512	-13.894	2.7547	11.621	0	0	0	0
-0.7869	-13.873	2.7805	11.64	0	0	0	0
-0.71653	-13.853	2.804	11.638	1.7055	7.6284	0	0
-0.64277	-13.836	2.823	11.615	0	0	0	0
-0.56662	-13.82	2.8358	11.578	0	0	0	0
-0.49071	-13.805	2.8412	11.536	0	0	0	0
-0.41845	-13.791	2.8387	11.489	0	0	0	0
-0.35314	-13.78	2.8298	11.431	0	0	0	0
-0.29744	-13.774	2.8173	11.362	0	0	0	0
-0.25276	-13.773	2.8044	11.294	0	0	0	0
-0.21904	-13.778	2.7925	11.236	0	0	0	0
-0.19526	-13.787	2.7822	11.183	0	0	0	0
-0.17994	-13.8	2.7734	11.124	0	0	0	0
-0.17137	-13.816	2.7661	11.05	0	0	0	0
-0.16771	-13.835	2.76	10.953	0	0	0	0
-0.1673	-13.856	2.755	10.838	0	0	0	0
-0.16921	-13.88	2.7511	10.725	0	0	0	0
-0.17394	-13.906	2.7481	10.644	0	0	0	0
-0.18344	-13.936	2.746	10.617	0	0	0	0
-0.20023	-13.97	2.7456	10.643	0	0	0	0
-0.226	-14.008	2.7486	10.696	0	0	0	0
-0.26016	-14.05	2.7564	10.753	0	0	0	0
-0.29948	-14.096	2.7693	10.802	0	0	1.6031	6.648
-0.33938	-14.145	2.7853	10.845	0	0	0	0
-0.37572	-14.197	2.8008	10.89	0	0	0	0
-0.40581	-14.248	2.8106	10.95	0	0	0	0
-0.42875	-14.297	2.8098	11.029	0	0	0	0
-0.44555	-14.34	2.7952	11.114	0	0	0	0
-0.45875	-14.375	2.7661	11.184	0	0	0	0
-0.47148	-14.4	2.7245	11.219	0	0	0	0
-0.48663	-14.415	2.675	11.221	0	0	0	0
-0.50648	-14.421	2.6246	11.207	0	0	0	0
-0.53214	-14.42	2.5804	11.197	0	0	0	0
-0.56294	-14.413	2.548	11.202	0	0	0	0
-0.59652	-14.402	2.5303	11.219	0	0	0	0
-0.62924	-14.388	2.5274	11.231	0	0	0	0
-0.65648	-14.37	2.537	11.219	0	0	0	0
-0.67299	-14.348	2.5551	11.174	0	0	0	0
-0.67404	-14.319	2.5763	11.105	0	0	0	0
-0.65632	-14.28	2.5938	11.03	0	0	0	0
-0.61826	-14.229	2.6004	10.962	0	0	0	0
-0.56008	-14.168	2.5915	10.901	0	0	0	0
-0.48358	-14.099	2.5665	10.846	0	0	0	0
-0.39214	-14.029	2.5268	10.79	0	0	0	0
-0.29044	-13.964	2.4741	10.727	0	0	0	0
-0.18302	-13.909	2.4097	10.661	0	0	0	0
-0.07259	-13.869	2.3368	10.61	0	0	0	0
0.040153	-13.843	2.2602	10.597	0	0	0	0
0.15557	-13.832	2.185	10.629	0	0	0	0
0.27401	-13.832	2.1149	10.695	0	0	0	0
0.39521	-13.84	2.0523	10.77	0	0	0	0
0.51796	-13.852	1.9977	10.836	0.090871	-2.4719	0	0
0.64001	-13.864	1.9498	10.893	0	0	0	0
0.75858	-13.873	1.9053	10.947	0	0	0	0
0.87171	-13.878	1.8614	11.001	0	0	0	0
0.97891	-13.876	1.8175	11.053	0	0	0	0
1.0805	-13.867	1.7756	11.095	0	0	0	0
1.1767	-13.852	1.7378	11.12	0	0	0	0
1.2678	-13.832	1.7051	11.128	0	0	0	0
1.354	-13.807	1.6765	11.123	0	0	0.23535	-2.4676
1.4354	-13.778	1.6504	11.115	0	0	0	0
1.5111	-13.744	1.6262	11.118	0	0	0	0
1.5792	-13.708	1.6035	11.143	0	0	0	0
1.6377	-13.672	1.5811	11.195	0	0	0	0
1.6843	-13.639	1.5568	11.266	0	0	0	0
1.7178	-13.612	1.5284	11.338	0	0	0	0
1.7386	-13.593	1.4953	11.401	0	0	0	0
1.7492	-13.584	1.4586	11.452	0	0	0	0
1.7526	-13.585	1.4206	11.495	0	0	0	0
1.7517	-13.594	1.3843	11.529	0	0	0	0
1.7486	-13.612	1.3518	11.554	0	0	0	0
1.745	-13.637	1.3241	11.571	0	0	0	0
1.7418	-13.665	1.301	11.582	0	0	0	0
1.7398	-13.693	1.2822	11.588	0	0	0	0
1.739	-13.717	1.2678	11.591	0	0	0	0
