## Supplementary material for "How to control unpredictable others in court-net sports": Collegiate match data: u3_3_1.txt

0.7433	11.797	-2.8304	-10.073	0	0	0.74487	11.796
0.74751	11.836	-2.8394	-10.059	0	0	0	0
0.75352	11.879	-2.8501	-10.036	0	0	0	0
0.76192	11.927	-2.862	-10.004	0	0	0	0
0.77263	11.976	-2.8749	-9.9654	0	0	0	0
0.7847	12.018	-2.8881	-9.9219	0	0	0	0
0.79646	12.049	-2.9007	-9.8769	0	0	0	0
0.80617	12.068	-2.9126	-9.8318	0	0	0	0
0.81291	12.078	-2.9241	-9.7869	0	0	0	0
0.81696	12.084	-2.9355	-9.7427	0	0	0	0
0.81956	12.09	-2.9467	-9.7019	0	0	0	0
0.82249	12.103	-2.9575	-9.668	0	0	0	0
0.82783	12.125	-2.9677	-9.6437	0	0	0	0
0.83766	12.16	-2.9778	-9.6295	0	0	0	0
0.85352	12.205	-2.9888	-9.6227	0	0	0	0
0.87586	12.254	-3.0018	-9.6185	0	0	0	0
0.9038	12.298	-3.0181	-9.6116	0	0	0	0
0.93531	12.329	-3.0396	-9.5978	0	0	0	0
0.96796	12.347	-3.0674	-9.5752	0	0	0	0
0.99976	12.353	-3.1012	-9.5449	0	0	0	0
1.0292	12.351	-3.1394	-9.5091	0	0	0	0
1.0545	12.344	-3.1803	-9.4715	0	0	0	0
1.0731	12.336	-3.2223	-9.4357	-0.57214	-1.6821	0	0
1.084	12.33	-3.2646	-9.405	0	0	0	0
1.0878	12.331	-3.3064	-9.3811	0	0	0	0
1.0864	12.341	-3.3467	-9.3626	0	0	0	0
1.0824	12.365	-3.3839	-9.3463	0	0	0	0
1.0779	12.404	-3.4168	-9.3286	0	0	0	0
1.0743	12.461	-3.4441	-9.3078	0	0	0	0
1.0726	12.53	-3.4652	-9.285	0	0	0	0
1.0733	12.605	-3.4798	-9.2619	0	0	0	0
1.0767	12.681	-3.4888	-9.2398	0	0	0	0
1.0828	12.756	-3.4933	-9.2195	0	0	0	0
1.0909	12.828	-3.4948	-9.2024	0	0	0	0
1.0998	12.891	-3.4944	-9.1892	0	0	0	0
1.1082	12.946	-3.4935	-9.1793	0	0	0	0
1.1143	12.997	-3.4935	-9.1707	0	0	0	0
1.1154	13.051	-3.4959	-9.1609	0	0	0	0
1.1086	13.109	-3.5027	-9.1472	0	0	0	0
1.0917	13.169	-3.5152	-9.1279	0	0	0	0
1.0645	13.224	-3.5345	-9.1035	0	0	0	0
1.0289	13.269	-3.5597	-9.0774	0	0	-1.0244	-1.3457
0.98804	13.302	-3.588	-9.0556	0	0	0	0
0.94552	13.324	-3.6153	-9.0432	0	0	0	0
0.90403	13.338	-3.6388	-9.0399	0	0	0	0
0.86526	13.347	-3.6579	-9.0408	0	0	0	0
0.83053	13.352	-3.6738	-9.0388	0	0	0	0
0.80067	13.356	-3.6886	-9.0288	0	0	0	0
0.77531	13.359	-3.7034	-9.0089	0	0	0	0
0.75293	13.362	-3.7184	-8.981	0	0	0	0
0.73212	13.365	-3.7323	-8.9505	0	0	0	0
0.71277	13.368	-3.7438	-8.9233	0	0	0	0
0.6959	13.371	-3.7519	-8.9035	0	0	0	0
0.6821	13.374	-3.7561	-8.8933	0	0	0	0
0.6709	13.375	-3.7559	-8.8939	0	0	0	0
0.66184	13.376	-3.7507	-8.9061	0	0	0	0
0.65621	13.374	-3.7396	-8.9307	0	0	0	0
0.65803	13.369	-3.7216	-8.9673	0	0	0	0
0.67345	13.362	-3.6961	-9.0148	0	0	0	0
0.70883	13.35	-3.6628	-9.0715	0	0	0	0
0.76809	13.337	-3.6212	-9.1365	0	0	0	0
0.85113	13.323	-3.5709	-9.2106	0	0	0	0
0.95405	13.309	-3.5121	-9.2954	0	0	0	0
1.07	13.292	-3.4479	-9.3903	0	0	0	0
1.1905	13.275	-3.3838	-9.4924	0	0	0	0
1.3083	13.265	-3.3249	-9.5981	0	0	0	0
1.4192	13.269	-3.2735	-9.7049	0	0	0	0
1.5238	13.292	-3.2296	-9.8107	0	0	0	0
1.6262	13.331	-3.1924	-9.9139	0	0	0	0
1.7332	13.378	-3.1613	-10.012	0	0	0	0
1.8509	13.412	-3.1356	-10.103	0	0	0	0
1.9823	13.416	-3.1151	-10.185	0	0	0	0
2.1263	13.382	-3.0991	-10.256	0	0	0	0
2.2786	13.324	-3.0865	-10.318	0	0	0	0
2.4353	13.262	-3.0747	-10.377	0.67495	3.3379	0	0
2.5934	13.214	-3.0604	-10.438	0	0	0	0
2.7503	13.186	-3.0403	-10.506	0	0	0	0
2.9027	13.175	-3.0121	-10.583	0	0	0	0
3.0471	13.176	-2.9739	-10.668	0	0	0	0
3.1813	13.184	-2.9244	-10.758	0	0	0	0
3.3043	13.197	-2.8625	-10.85	0	0	0	0
3.4159	13.216	-2.7877	-10.943	0	0	3.3918	13.465
3.5151	13.238	-2.7002	-11.04	0	0	0	0
3.5999	13.262	-2.6012	-11.142	0	0	0	0
3.6694	13.28	-2.4935	-11.247	0	0	0	0
3.7249	13.282	-2.3826	-11.355	0	0	0	0
3.7698	13.266	-2.2743	-11.461	0	0	0	0
3.8087	13.237	-2.1742	-11.564	0	0	0	0
3.8461	13.209	-2.0863	-11.657	0	0	0	0
3.8862	13.198	-2.0127	-11.738	0	0	0	0
3.9323	13.213	-1.9523	-11.801	0	0	0	0
3.986	13.252	-1.9019	-11.845	0	0	0	0
4.0468	13.306	-1.8566	-11.87	0	0	0	0
4.1122	13.362	-1.8115	-11.878	0	0	0	0
4.1781	13.411	-1.7628	-11.873	0	0	0	0
4.2405	13.444	-1.7093	-11.857	0	0	0	0
4.2969	13.463	-1.6522	-11.83	0	0	0	0
4.3462	13.479	-1.595	-11.795	0	0	0	0
4.387	13.506	-1.5419	-11.755	0	0	0	0
4.416	13.549	-1.4966	-11.715	0	0	0	0
4.4275	13.596	-1.4618	-11.679	0	0	0	0
4.4157	13.627	-1.4373	-11.651	0	0	0	0
4.3782	13.628	-1.4214	-11.633	0	0	0	0
4.3174	13.598	-1.4114	-11.624	0	0	0	0
4.2386	13.537	-1.4051	-11.623	0	0	0	0
4.1486	13.45	-1.4014	-11.626	0	0	0	0
4.0539	13.347	-1.3991	-11.632	0	0	0	0
3.9598	13.242	-1.3968	-11.638	0	0	0	0
3.8694	13.148	-1.3924	-11.646	0	0	0	0
3.7829	13.069	-1.3833	-11.656	0	0	0	0
3.6968	13.001	-1.3664	-11.669	0	0	0	0
3.6065	12.938	-1.3389	-11.685	0	0	0	0
3.5091	12.877	-1.2991	-11.705	0	0	0	0
3.4046	12.819	-1.2476	-11.729	0	0	0	0
3.2939	12.765	-1.1871	-11.754	0	0	0	0
3.1784	12.713	-1.1213	-11.78	0	0	0	0
3.0604	12.668	-1.0538	-11.801	0	0	0	0
2.9421	12.637	-0.9868	-11.813	0	0	0	0
2.8245	12.624	-0.92128	-11.815	0	0	0	0
2.7081	12.631	-0.8576	-11.806	0	0	0	0
2.5942	12.659	-0.79633	-11.791	0	0	0	0
2.4852	12.705	-0.73795	-11.775	0	0	0	0
2.383	12.768	-0.68246	-11.761	0	0	0	0
2.289	12.843	-0.62924	-11.747	0	0	0	0
2.2035	12.919	-0.57748	-11.73	-0.60471	-11.738	0	0
2.1256	12.986	-0.52678	-11.706	0	0	0	0
2.0527	13.037	-0.47709	-11.672	0	0	0	0
1.9824	13.069	-0.42848	-11.627	0	0	0	0
1.9132	13.084	-0.38158	-11.573	0	0	0	0
1.8451	13.089	-0.33822	-11.515	0	0	0	0
1.78	13.091	-0.30106	-11.459	0	0	0	0
1.7214	13.098	-0.27221	-11.412	0	0	0	0
1.6727	13.118	-0.25208	-11.378	0	0	0	0
1.6357	13.144	-0.23936	-11.356	0	0	0	0
1.6092	13.168	-0.23182	-11.345	0	0	0	0
1.5898	13.184	-0.22703	-11.343	0	0	0	0
1.5725	13.193	-0.22288	-11.346	0	0	0	0
1.5517	13.199	-0.21766	-11.353	0	0	0	0
1.5225	13.205	-0.20994	-11.362	0	0	0	0
1.4823	13.211	-0.19841	-11.372	0	0	-0.20677	-11.323
1.4309	13.22	-0.18198	-11.379	0	0	0	0
1.3697	13.232	-0.15999	-11.38	0	0	0	0
1.3008	13.245	-0.13251	-11.372	0	0	0	0
1.2277	13.26	-0.10079	-11.355	0	0	0	0
1.1557	13.274	-0.066984	-11.329	0	0	0	0
1.0899	13.288	-0.033019	-11.301	0	0	0	0
1.0332	13.3	0.00018	-11.276	0	0	0	0
0.98682	13.31	0.032133	-11.258	0	0	0	0
0.95141	13.317	0.062091	-11.251	0	0	0	0
0.92658	13.323	0.089284	-11.254	0	0	0	0
0.90938	13.327	0.11352	-11.267	0	0	0	0
0.89423	13.33	0.13537	-11.289	0	0	0	0
0.87397	13.336	0.15585	-11.321	0	0	0	0
0.84069	13.344	0.17569	-11.361	0	0	0	0
0.78685	13.356	0.19483	-11.406	0	0	0	0
0.7073	13.374	0.21249	-11.45	0	0	0	0
0.6016	13.396	0.22768	-11.49	0	0	0	0
0.47416	13.42	0.23951	-11.522	0	0	0	0
0.33151	13.444	0.24751	-11.546	0	0	0	0
0.17968	13.465	0.25153	-11.563	0	0	0	0
0.024112	13.48	0.25165	-11.577	0	0	0	0
-0.12937	13.489	0.24859	-11.59	0	0	0	0
-0.27528	13.493	0.24389	-11.604	0	0	0	0
-0.41022	13.497	0.23926	-11.621	0	0	0	0
-0.53398	13.506	0.23564	-11.64	0	0	0	0
-0.64955	13.514	0.23317	-11.659	0	0	0	0
-0.76244	13.514	0.2318	-11.679	0	0	0	0
-0.87922	13.499	0.23179	-11.699	0	0	0	0
-1.0054	13.472	0.23374	-11.72	0	0	0	0
-1.1431	13.445	0.23844	-11.743	0	0	0	0
-1.2902	13.429	0.24656	-11.768	0	0	0	0
-1.4423	13.428	0.25854	-11.794	0	0	0	0
-1.5947	13.439	0.27424	-11.82	-1.6201	13.488	0	0
-1.7448	13.454	0.293	-11.845	0	0	0	0
-1.8921	13.474	0.31382	-11.87	0	0	0	0
-2.036	13.495	0.33553	-11.893	0	0	0	0
-2.1746	13.515	0.35721	-11.915	0	0	0	0
-2.3047	13.534	0.37863	-11.938	0	0	0	0
-2.425	13.558	0.40015	-11.966	0	0	0	0
-2.5352	13.596	0.42216	-12.001	0	0	0	0
-2.6348	13.65	0.44467	-12.044	0	0	0	0
-2.7238	13.715	0.46691	-12.094	0	0	0	0
-2.805	13.784	0.48749	-12.147	0	0	0	0
-2.8834	13.853	0.50538	-12.2	0	0	0	0
-2.964	13.916	0.52046	-12.253	0	0	0	0
-3.0505	13.973	0.53328	-12.303	0	0	0	0
-3.1468	14.029	0.54455	-12.348	0	0	0	0
-3.2554	14.095	0.55478	-12.388	0	0	-3.2004	13.809
-3.3763	14.173	0.56416	-12.421	0	0	0	0
-3.5053	14.254	0.57271	-12.45	0	0	0	0
-3.6366	14.318	0.58023	-12.48	0	0	0	0
-3.7648	14.358	0.5863	-12.512	0	0	0	0
-3.8866	14.376	0.59043	-12.548	0	0	0	0
-3.9996	14.377	0.59247	-12.587	0	0	0	0
-4.103	14.36	0.59262	-12.63	0	0	0	0
-4.197	14.326	0.5913	-12.676	0	0	0	0
-4.2833	14.285	0.58886	-12.721	0	0	0	0
-4.3641	14.251	0.58564	-12.764	0	0	0	0
-4.4402	14.242	0.58183	-12.804	0	0	0	0
-4.5104	14.268	0.57727	-12.839	0	0	0	0
-4.5715	14.328	0.57129	-12.871	0	0	0	0
-4.6195	14.408	0.56302	-12.898	0	0	0	0
-4.6494	14.483	0.55203	-12.922	0	0	0	0
-4.6573	14.522	0.53898	-12.943	0	0	0	0
-4.6426	14.509	0.52554	-12.961	0	0	0	0
-4.6099	14.448	0.51362	-12.977	0	0	0	0
-4.5664	14.364	0.50466	-12.99	0	0	0	0
-4.5192	14.282	0.49957	-13	0	0	0	0
-4.4723	14.221	0.49868	-13.005	0	0	0	0
-4.4277	14.187	0.50134	-13.005	0	0	0	0
-4.3854	14.177	0.50582	-12.997	0	0	0	0
-4.3446	14.177	0.50996	-12.982	0	0	0	0
-4.3042	14.175	0.51158	-12.96	0.51526	-12.932	0	0
-4.2641	14.16	0.50864	-12.93	0	0	0	0
-4.2251	14.139	0.49943	-12.893	0	0	0	0
-4.1866	14.122	0.4826	-12.851	0	0	0	0
-4.1462	14.117	0.45718	-12.804	0	0	0	0
-4.1001	14.128	0.42282	-12.755	0	0	0	0
-4.0444	14.149	0.38015	-12.706	0	0	0	0
-3.9751	14.17	0.33101	-12.659	0	0	0	0
-3.8895	14.18	0.27866	-12.615	0	0	0	0
-3.7876	14.174	0.22713	-12.575	0	0	0	0
-3.6734	14.158	0.17982	-12.539	0	0	0	0
-3.5543	14.14	0.13834	-12.508	0	0	0	0
-3.4377	14.131	0.10266	-12.48	0	0	0	0
-3.3275	14.132	0.071964	-12.455	0	0	0	0
-3.2228	14.144	0.045336	-12.431	0	0	0	0
-3.1201	14.165	0.022214	-12.408	0	0	0	0
-3.0161	14.193	0.002282	-12.386	0	0	0	0
-2.9088	14.23	-0.015087	-12.361	0	0	0	0
-2.7975	14.271	-0.031227	-12.333	0	0	0	0
-2.682	14.306	-0.047988	-12.297	0	0	-0.054691	-12.295
-2.5614	14.32	-0.067387	-12.253	0	0	0	0
-2.4338	14.299	-0.091337	-12.201	0	0	0	0
-2.2977	14.235	-0.12121	-12.144	0	0	0	0
-2.1545	14.126	-0.15725	-12.085	0	0	0	0
-2.009	13.98	-0.19808	-12.027	0	0	0	0
-1.8682	13.814	-0.24083	-11.971	0	0	0	0
-1.7387	13.646	-0.28201	-11.918	0	0	0	0
-1.6254	13.497	-0.3189	-11.868	0	0	0	0
-1.5305	13.385	-0.35009	-11.821	0	0	0	0
-1.4538	13.322	-0.37525	-11.778	0	0	0	0
-1.3931	13.311	-0.39438	-11.739	0	0	0	0
-1.3446	13.342	-0.40756	-11.709	0	0	0	0
-1.3029	13.399	-0.41519	-11.689	0	0	0	0
-1.2608	13.469	-0.41812	-11.678	0	0	0	0
-1.2094	13.546	-0.41729	-11.676	0	0	0	0
-1.1395	13.624	-0.41329	-11.679	0	0	0	0
-1.0453	13.691	-0.40641	-11.688	0	0	0	0
-0.92698	13.732	-0.39702	-11.699	0	0	0	0
-0.79012	13.745	-0.38583	-11.713	0	0	0	0
-0.64249	13.741	-0.3737	-11.729	0	0	0	0
-0.49047	13.735	-0.36115	-11.749	0	0	0	0
-0.33713	13.737	-0.3484	-11.771	0	0	0	0
-0.18197	13.748	-0.33556	-11.794	0	0	0	0
-0.022016	13.764	-0.32268	-11.818	0	0	0	0
0.14616	13.785	-0.30961	-11.843	0	0	0	0
0.32453	13.813	-0.29604	-11.87	0	0	0	0
0.51204	13.857	-0.28162	-11.901	0	0	0	0
0.70366	13.921	-0.26594	-11.935	0	0	0	0
0.89133	14.003	-0.24859	-11.972	0	0	0	0
1.0675	14.091	-0.22943	-12.01	0	0	0	0
1.2295	14.172	-0.20898	-12.049	0	0	0	0
1.3797	14.241	-0.18853	-12.09	1.3238	14.227	0	0
1.5224	14.294	-0.16967	-12.133	0	0	0	0
1.6601	14.334	-0.15346	-12.178	0	0	0	0
1.7914	14.361	-0.14017	-12.223	0	0	0	0
1.9117	14.379	-0.12935	-12.267	0	0	0	0
2.0161	14.387	-0.12015	-12.31	0	0	0	0
2.1019	14.387	-0.11151	-12.351	0	0	0	0
2.1706	14.381	-0.10249	-12.391	0	0	0	0
2.2271	14.374	-0.092591	-12.431	0	0	0	0
2.2777	14.372	-0.082031	-12.47	0	0	0	0
2.3275	14.382	-0.071657	-12.507	0	0	0	0
2.3808	14.413	-0.062623	-12.541	0	0	2.353	14.359
2.4416	14.472	-0.055929	-12.571	0	0	0	0
2.5128	14.56	-0.052162	-12.597	0	0	0	0
2.5952	14.669	-0.051534	-12.618	0	0	0	0
2.6863	14.783	-0.05394	-12.634	0	0	0	0
2.7812	14.885	-0.058894	-12.644	0	0	0	0
2.8748	14.968	-0.06561	-12.645	0	0	0	0
2.9647	15.028	-0.073406	-12.638	0	0	0	0
3.0503	15.07	-0.082155	-12.625	0	0	0	0
3.1313	15.103	-0.092365	-12.609	0	0	0	0
3.2071	15.133	-0.10478	-12.592	0	0	0	0
3.2771	15.159	-0.11975	-12.577	0	0	0	0
3.3411	15.181	-0.13669	-12.564	0	0	0	0
3.3997	15.203	-0.15388	-12.553	0	0	0	0
3.4541	15.231	-0.1684	-12.542	0	0	0	0
3.5052	15.269	-0.17637	-12.528	0	0	0	0
3.5525	15.318	-0.17324	-12.507	0	0	0	0
3.5948	15.373	-0.15438	-12.48	0	0	0	0
3.6316	15.426	-0.11576	-12.449	0	0	0	0
3.6634	15.469	-0.055034	-12.421	0	0	0	0
3.6921	15.502	0.027397	-12.404	0	0	0	0
3.7191	15.526	0.12778	-12.406	0	0	0	0
3.7443	15.543	0.23914	-12.434	0	0	0	0
3.7655	15.553	0.3525	-12.484	0	0	0	0
3.7802	15.553	0.4591	-12.548	0	0	0	0
3.7873	15.542	0.55307	-12.616	0	0	0	0
3.7881	15.525	0.63266	-12.681	0	0	0	0
3.7852	15.507	0.6998	-12.739	0	0	0	0
3.7814	15.493	0.75822	-12.79	0	0	0	0
3.7783	15.483	0.81185	-12.834	0	0	0	0
3.7771	15.477	0.86403	-12.876	0	0	0	0
3.7791	15.476	0.91717	-12.921	0	0	0	0
3.7848	15.477	0.97238	-12.974	0	0	0	0
3.7946	15.48	1.0293	-13.035	0	0	0	0
3.808	15.484	1.0865	-13.107	0	0	0	0
3.823	15.488	1.1414	-13.186	0	0	0	0
3.8358	15.488	1.1922	-13.271	0	0	0	0
3.8412	15.483	1.2378	-13.357	0	0	0	0
3.8337	15.466	1.2787	-13.438	0	0	0	0
3.8072	15.431	1.3161	-13.509	0	0	0	0
