## Supplementary material for "How to control unpredictable others in court-net sports": Collegiate match data: u3_3_2.txt

-0.56747	13.275	2.5873	-11.559	0	0	-0.58034	13.275
-0.57911	13.392	2.6128	-11.563	0	0	0	0
-0.57844	13.45	2.6256	-11.596	0	0	0	0
-0.56967	13.441	2.6264	-11.654	0	0	0	0
-0.55668	13.37	2.6183	-11.731	0	0	0	0
-0.54263	13.253	2.6057	-11.816	0	0	0	0
-0.5294	13.11	2.5932	-11.894	0	0	0	0
-0.51758	12.964	2.5841	-11.959	0	0	0	0
-0.50656	12.837	2.5795	-12.007	0	0	0	0
-0.49451	12.743	2.5785	-12.039	0	0	0	0
-0.47863	12.68	2.5791	-12.059	0	0	0	0
-0.45608	12.642	2.5784	-12.07	0	0	0	0
-0.425	12.617	2.5739	-12.076	0	0	0	0
-0.38513	12.595	2.5644	-12.079	0	0	0	0
-0.33795	12.565	2.5494	-12.078	2.5214	-12.048	0	0
-0.287	12.523	2.5287	-12.074	0	0	0	0
-0.23712	12.467	2.5015	-12.066	0	0	0	0
-0.19284	12.407	2.4667	-12.052	0	0	0	0
-0.15729	12.355	2.4237	-12.032	0	0	0	0
-0.13187	12.328	2.3732	-12.008	0	0	0	0
-0.11595	12.331	2.3165	-11.98	0	0	0	0
-0.10709	12.361	2.2551	-11.952	0	0	0	0
-0.10184	12.408	2.1903	-11.929	0	0	0	0
-0.096786	12.461	2.1241	-11.911	0	0	0	0
-0.089324	12.515	2.0597	-11.898	0	0	0	0
-0.07786	12.574	2.0009	-11.887	0	0	0	0
-0.061534	12.643	1.9496	-11.875	0	0	0	0
-0.040033	12.729	1.905	-11.858	0	0	0	0
-0.013619	12.833	1.864	-11.834	0	0	0	0
0.017041	12.943	1.8239	-11.797	0	0	0	0
0.051312	13.042	1.7827	-11.744	0	0	1.7825	-11.788
0.088603	13.118	1.7388	-11.676	0	0	0	0
0.12793	13.165	1.6912	-11.601	0	0	0	0
0.16788	13.184	1.6392	-11.531	0	0	0	0
0.20733	13.178	1.5825	-11.477	0	0	0	0
0.24586	13.146	1.5227	-11.444	0	0	0	0
0.28342	13.088	1.4632	-11.433	0	0	0	0
0.31968	13.003	1.4077	-11.44	0	0	0	0
0.35372	12.896	1.3586	-11.462	0	0	0	0
0.38388	12.778	1.3154	-11.496	0	0	0	0
0.40868	12.672	1.2759	-11.535	0	0	0	0
0.42829	12.6	1.2364	-11.573	0	0	0	0
0.44523	12.575	1.1925	-11.603	0	0	0	0
0.46381	12.6	1.14	-11.622	0	0	0	0
0.48874	12.667	1.0765	-11.63	0	0	0	0
0.52381	12.758	1.002	-11.629	0	0	0	0
0.5708	12.846	0.91811	-11.623	0	0	0	0
0.62909	12.906	0.82773	-11.617	0	0	0	0
0.69602	12.921	0.73476	-11.616	0	0	0	0
0.76742	12.89	0.64316	-11.624	0	0	0	0
0.83832	12.818	0.55613	-11.644	0	0	0	0
0.90461	12.718	0.47601	-11.676	0	0	0	0
0.96484	12.602	0.40451	-11.717	0	0	0	0
1.02	12.477	0.34225	-11.76	0	0	0	0
1.0728	12.35	0.28825	-11.802	0	0	0	0
1.1272	12.225	0.24067	-11.838	0	0	0	0
1.1884	12.106	0.19818	-11.867	0	0	0	0
1.2605	11.996	0.1605	-11.888	0	0	0	0
1.3456	11.899	0.12765	-11.903	0	0	0	0
1.4416	11.818	0.099138	-11.914	0	0	0	0
1.5429	11.756	0.073557	-11.923	0	0	0	0
1.6426	11.711	0.048668	-11.93	0	0	0	0
1.7362	11.673	0.021971	-11.936	0	0	0	0
1.8224	11.629	-0.00836	-11.942	0	0	0	0
1.9037	11.57	-0.042598	-11.951	0	0	0	0
1.9848	11.49	-0.079352	-11.964	0	0	0	0
2.071	11.385	-0.11658	-11.981	2.0822	11.506	0	0
2.1662	11.256	-0.15273	-12.004	0	0	0	0
2.273	11.115	-0.18707	-12.032	0	0	0	0
2.3929	10.981	-0.21938	-12.067	0	0	0	0
2.5241	10.865	-0.24945	-12.107	0	0	0	0
2.6615	10.765	-0.27646	-12.153	0	0	0	0
2.7994	10.674	-0.29902	-12.202	0	0	0	0
2.9331	10.583	-0.31605	-12.254	0	0	0	0
3.059	10.484	-0.32759	-12.309	0	0	0	0
3.1744	10.373	-0.33462	-12.365	0	0	0	0
3.2785	10.253	-0.33836	-12.419	0	0	0	0
3.3711	10.127	-0.33984	-12.469	0	0	0	0
3.4525	10	-0.33998	-12.509	0	0	0	0
3.5229	9.8792	-0.33968	-12.539	0	0	0	0
3.5835	9.774	-0.33995	-12.558	0	0	3.5604	9.5517
3.6355	9.6924	-0.34215	-12.567	0	0	0	0
3.6807	9.6355	-0.34809	-12.568	0	0	0	0
3.7213	9.6003	-0.35991	-12.561	0	0	0	0
3.7602	9.5852	-0.37945	-12.548	0	0	0	0
3.8001	9.5899	-0.40735	-12.527	0	0	0	0
3.8424	9.6118	-0.44201	-12.501	0	0	0	0
3.8882	9.6443	-0.47963	-12.472	0	0	0	0
3.9373	9.6759	-0.51564	-12.443	0	0	0	0
3.9885	9.6925	-0.54655	-12.418	0	0	0	0
4.0395	9.683	-0.57069	-12.4	0	0	0	0
4.0874	9.6422	-0.58806	-12.388	0	0	0	0
4.1294	9.5726	-0.59926	-12.38	0	0	0	0
4.1652	9.4852	-0.60456	-12.373	0	0	0	0
4.1964	9.3975	-0.60377	-12.366	0	0	0	0
4.2259	9.326	-0.59731	-12.356	0	0	0	0
4.2566	9.2802	-0.58744	-12.339	0	0	0	0
4.2907	9.2605	-0.57865	-12.312	0	0	0	0
4.3282	9.2606	-0.57677	-12.271	0	0	0	0
4.3676	9.2699	-0.58767	-12.214	0	0	0	0
4.4061	9.2787	-0.61576	-12.143	0	0	0	0
4.4406	9.2841	-0.66277	-12.059	0	0	0	0
4.468	9.2935	-0.72713	-11.967	0	0	0	0
4.4868	9.3187	-0.80413	-11.873	0	0	0	0
4.4969	9.367	-0.88725	-11.786	0	0	0	0
4.4992	9.4351	-0.97092	-11.707	0	0	0	0
4.4957	9.5099	-1.0531	-11.636	0	0	0	0
4.4884	9.5771	-1.1357	-11.567	0	0	0	0
4.4795	9.6282	-1.2225	-11.489	0	0	0	0
4.4701	9.6627	-1.3165	-11.397	0	0	0	0
4.4598	9.6856	-1.418	-11.286	0	0	0	0
4.4475	9.7041	-1.5245	-11.159	0	0	0	0
4.4319	9.7258	-1.6327	-11.019	0	0	0	0
4.4127	9.7571	-1.7401	-10.872	0	0	0	0
4.3902	9.8013	-1.8453	-10.725	0	0	0	0
4.3646	9.8563	-1.9479	-10.585	0	0	0	0
4.3355	9.9134	-2.0479	-10.456	0	0	0	0
4.302	9.9598	-2.1463	-10.341	0	0	0	0
4.2637	9.987	-2.2446	-10.238	-2.2376	-10.162	0	0
4.2203	9.9959	-2.3451	-10.139	0	0	0	0
4.171	9.9939	-2.4495	-10.037	0	0	0	0
4.1148	9.9906	-2.5574	-9.928	0	0	0	0
4.0515	9.9966	-2.6651	-9.8134	0	0	0	0
3.9831	10.023	-2.7679	-9.6966	0	0	0	0
3.9138	10.075	-2.8617	-9.5804	0	0	0	0
3.8489	10.147	-2.9454	-9.4649	0	0	0	0
3.791	10.226	-3.0207	-9.3496	0	0	0	0
3.7391	10.299	-3.0905	-9.234	0	0	0	0
3.6909	10.362	-3.1575	-9.1195	0	0	-3.0943	-9.1367
3.6442	10.418	-3.2229	-9.0091	0	0	0	0
3.5975	10.469	-3.2858	-8.9073	0	0	0	0
3.5497	10.513	-3.346	-8.8173	0	0	0	0
3.4997	10.545	-3.4036	-8.7387	0	0	0	0
3.4468	10.558	-3.4584	-8.6703	0	0	0	0
3.3913	10.55	-3.509	-8.6104	0	0	0	0
3.3344	10.528	-3.5539	-8.5572	0	0	0	0
3.2781	10.503	-3.5934	-8.5083	0	0	0	0
3.2245	10.488	-3.6285	-8.4624	0	0	0	0
3.1756	10.491	-3.6599	-8.42	0	0	0	0
3.1341	10.518	-3.6875	-8.3821	0	0	0	0
3.1021	10.572	-3.7111	-8.3482	0	0	0	0
3.0788	10.653	-3.7316	-8.3152	0	0	0	0
3.0606	10.752	-3.7512	-8.2774	0	0	0	0
3.0414	10.857	-3.7723	-8.2289	0	0	0	0
3.0142	10.957	-3.7966	-8.1669	0	0	0	0
2.9719	11.048	-3.8234	-8.0921	0	0	0	0
2.9089	11.134	-3.8509	-8.0085	0	0	0	0
2.8236	11.221	-3.8763	-7.9208	0	0	0	0
2.7194	11.31	-3.8974	-7.8327	0	0	0	0
2.6029	11.4	-3.9118	-7.7485	0	0	0	0
2.4806	11.49	-3.9181	-7.673	0	0	0	0
2.358	11.582	-3.9161	-7.6097	0	0	0	0
2.2385	11.675	-3.9069	-7.56	0	0	0	0
2.123	11.762	-3.8922	-7.523	0	0	0	0
2.0101	11.831	-3.8745	-7.4957	0	0	0	0
1.8956	11.877	-3.856	-7.4729	0	0	0	0
1.7746	11.904	-3.8379	-7.4491	0	0	0	0
1.6435	11.92	-3.819	-7.4212	0	0	0	0
1.502	11.937	-3.7954	-7.3889	0	0	0	0
1.3529	11.963	-3.7612	-7.3541	0	0	0	0
1.2	12.009	-3.7113	-7.3192	1.1529	11.987	0	0
1.0464	12.085	-3.6426	-7.2849	0	0	0	0
0.89395	12.192	-3.5559	-7.2493	0	0	0	0
0.7446	12.32	-3.4543	-7.2068	0	0	0	0
0.60099	12.45	-3.3426	-7.1508	0	0	0	0
0.46631	12.563	-3.2248	-7.0762	0	0	0	0
0.34396	12.643	-3.1028	-6.9843	0	0	0	0
0.23621	12.687	-2.9749	-6.8836	0	0	0.18129	12.802
0.1425	12.703	-2.8381	-6.7862	0	0	0	0
0.059604	12.71	-2.6909	-6.7024	0	0	0	0
-0.016665	12.729	-2.5354	-6.6373	0	0	0	0
-0.090113	12.779	-2.3765	-6.5917	0	0	0	0
-0.16277	12.863	-2.2195	-6.564	0	0	0	0
-0.23377	12.975	-2.0681	-6.5503	0	0	0	0
-0.29994	13.104	-1.9245	-6.5442	0	0	0	0
-0.3577	13.231	-1.7889	-6.5392	0	0	0	0
-0.40453	13.336	-1.6604	-6.5306	0	0	0	0
-0.4402	13.401	-1.5389	-6.5149	0	0	0	0
-0.46716	13.422	-1.4253	-6.4895	0	0	0	0
-0.48974	13.411	-1.3212	-6.4543	0	0	0	0
-0.51257	13.386	-1.2279	-6.4131	0	0	0	0
-0.53918	13.368	-1.146	-6.3733	0	0	0	0
-0.57175	13.367	-1.0752	-6.343	0	0	0	0
-0.61203	13.392	-1.0147	-6.3275	0	0	0	0
-0.66145	13.442	-0.96422	-6.3285	0	0	0	0
-0.71947	13.512	-0.92461	-6.3445	0	0	0	0
-0.78182	13.587	-0.89594	-6.3713	0	0	0	0
-0.84128	13.655	-0.87699	-6.4018	0	0	0	0
-0.89113	13.713	-0.86591	-6.4281	0	0	0	0
-0.92773	13.764	-0.86056	-6.4448	0	0	0	0
-0.95069	13.816	-0.85869	-6.4514	0	0	0	0
-0.96178	13.872	-0.85836	-6.4515	0	0	0	0
-0.96377	13.928	-0.85855	-6.4508	0	0	0	0
-0.95944	13.978	-0.85991	-6.455	0	0	0	0
-0.95101	14.016	-0.86452	-6.4683	0	0	0	0
-0.94032	14.041	-0.87446	-6.4928	0	0	0	0
-0.92913	14.055	-0.88958	-6.5276	0	0	0	0
-0.91939	14.062	-0.90728	-6.569	0	0	0	0
-0.91295	14.065	-0.92444	-6.6118	0	0	0	0
-0.91092	14.065	-0.93949	-6.6516	0	0	0	0
-0.91284	14.063	-0.95287	-6.6863	0	0	0	0
-0.91653	14.057	-0.96655	-6.7158	0	0	0	0
-0.91906	14.042	-0.98345	-6.7431	0	0	0	0
-0.91764	14.014	-1.0068	-6.7733	0	0	0	0
-0.90977	13.971	-1.0395	-6.811	0	0	0	0
-0.89353	13.911	-1.0837	-6.8584	0	0	0	0
-0.86794	13.839	-1.1394	-6.9142	0	0	0	0
-0.83318	13.762	-1.2037	-6.9744	0	0	0	0
-0.79035	13.683	-1.2712	-7.0365	0	0	0	0
-0.74138	13.603	-1.3355	-7.1015	0	0	0	0
-0.68916	13.522	-1.3915	-7.1723	0	0	0	0
-0.63708	13.446	-1.4369	-7.2505	0	0	0	0
-0.58767	13.381	-1.4714	-7.3343	0	0	0	0
-0.54144	13.332	-1.4965	-7.419	0	0	0	0
-0.49701	13.297	-1.5146	-7.4976	0	0	0	0
-0.45197	13.274	-1.5282	-7.5632	-0.89714	-4.4367	0	0
-0.40373	13.259	-1.5401	-7.6119	0	0	0	0
-0.35084	13.246	-1.5526	-7.6444	0	0	0	0
-0.29369	13.234	-1.5678	-7.6651	0	0	0	0
-0.23333	13.223	-1.5865	-7.6802	0	0	0	0
-0.17028	13.211	-1.6081	-7.6955	0	0	0	0
-0.10525	13.201	-1.6307	-7.7156	0	0	0	0
-0.040769	13.195	-1.6521	-7.7433	0	0	0	0
0.018392	13.196	-1.6685	-7.7811	0	0	0	0
0.067354	13.21	-1.6753	-7.8329	0	0	0	0
0.1041	13.238	-1.6681	-7.9036	0	0	0	0
0.13001	13.279	-1.643	-7.9979	0	0	0	0
0.1479	13.325	-1.598	-8.12	0	0	0	0
0.1601	13.361	-1.5328	-8.2717	0	0	0	0
0.16793	13.366	-1.4507	-8.45	0	0	-0.91412	-4.9648
0.17205	13.325	-1.3597	-8.6445	0	0	0	0
0.17274	13.23	-1.2716	-8.8401	0	0	0	0
0.16982	13.088	-1.199	-9.0212	0	0	0	0
0.16277	12.924	-1.1508	-9.176	0	0	0	0
0.15142	12.769	-1.1302	-9.2997	0	0	0	0
0.13677	12.649	-1.1349	-9.3957	0	0	0	0
0.12091	12.569	-1.1586	-9.4726	0	0	0	0
0.10631	12.528	-1.1939	-9.5393	0	0	0	0
0.095387	12.515	-1.2339	-9.603	0	0	0	0
0.0909	12.524	-1.2731	-9.6693	0	0	0	0
0.096534	12.545	-1.3081	-9.7427	0	0	0	0
0.11712	12.571	-1.338	-9.8262	0	0	0	0
0.15798	12.591	-1.3642	-9.9205	0	0	0	0
0.22324	12.595	-1.3891	-10.022	0	0	0	0
0.31359	12.577	-1.4146	-10.124	0	0	0	0
0.42565	12.538	-1.4425	-10.22	0	0	0	0
0.55332	12.492	-1.4744	-10.303	0	0	0	0
0.68914	12.455	-1.5114	-10.372	0	0	0	0
0.82591	12.44	-1.5534	-10.428	0	0	0	0
0.95883	12.454	-1.5988	-10.474	0	0	0	0
1.0864	12.501	-1.6447	-10.515	0	0	0	0
1.2097	12.576	-1.6879	-10.557	0	0	0	0
1.3306	12.668	-1.7256	-10.6	0	0	0	0
1.4508	12.762	-1.7552	-10.643	0	0	0	0
1.5703	12.846	-1.7747	-10.685	0	0	0	0
1.6884	12.908	-1.7838	-10.726	0	0	0	0
1.8042	12.942	-1.7839	-10.767	0	0	0	0
1.9173	12.943	-1.7782	-10.806	0	0	0	0
2.0276	12.915	-1.7701	-10.844	0.3478	2.3372	0	0
2.1351	12.875	-1.7625	-10.882	0	0	0	0
2.2389	12.846	-1.7578	-10.916	0	0	0	0
2.3389	12.849	-1.7571	-10.946	0	0	0	0
2.4381	12.893	-1.7601	-10.97	0	0	0	0
2.5415	12.977	-1.7652	-10.993	0	0	0	0
2.6517	13.084	-1.7706	-11.018	0	0	0.47049	2.3694
2.7673	13.191	-1.7751	-11.049	0	0	0	0
2.8835	13.282	-1.7779	-11.087	0	0	0	0
2.9933	13.352	-1.7778	-11.129	0	0	0	0
3.0908	13.404	-1.7727	-11.176	0	0	0	0
3.1731	13.439	-1.7603	-11.227	0	0	0	0
3.2421	13.459	-1.7382	-11.284	0	0	0	0
3.3022	13.47	-1.7047	-11.352	0	0	0	0
3.3575	13.481	-1.6601	-11.431	0	0	0	0
3.4088	13.501	-1.6079	-11.517	0	0	0	0
3.4544	13.537	-1.5532	-11.603	0	0	0	0
3.4923	13.588	-1.5009	-11.679	0	0	0	0
3.523	13.643	-1.4542	-11.739	0	0	0	0
3.5494	13.688	-1.4153	-11.78	0	0	0	0
3.5758	13.718	-1.3852	-11.801	0	0	0	0
3.6051	13.732	-1.3636	-11.804	0	0	0	0
3.6382	13.735	-1.348	-11.794	0	0	0	0
3.6741	13.733	-1.3342	-11.776	0	0	0	0
3.7111	13.731	-1.3163	-11.754	0	0	0	0
3.7461	13.737	-1.2882	-11.733	0	0	0	0
3.777	13.756	-1.2447	-11.713	0	0	0	0
3.8035	13.79	-1.1829	-11.697	0	0	0	0
3.8272	13.839	-1.1024	-11.685	0	0	0	0
3.8499	13.893	-1.0039	-11.68	0	0	0	0
3.8728	13.943	-0.88951	-11.682	0	0	0	0
3.8961	13.98	-0.76352	-11.688	0	0	0	0
3.9187	14.004	-0.63191	-11.695	0	0	0	0
3.9384	14.016	-0.50018	-11.694	0	0	0	0
3.9535	14.02	-0.37129	-11.681	0	0	0	0
3.9635	14.019	-0.24542	-11.656	0	0	0	0
3.9691	14.016	-0.1206	-11.623	0	0	0	0
3.9715	14.013	0.005991	-11.588	0	0	0	0
3.9719	14.01	0.13634	-11.557	0	0	0	0
3.9712	14.008	0.26967	-11.538	0	0	0	0
3.9702	14.006	0.40141	-11.532	0	0	0	0
3.9693	14.006	0.52396	-11.539	0	0	0	0
3.9685	14.005	0.62925	-11.553	0	0	0	0
