## Supplementary material for "How to control unpredictable others in court-net sports": Collegiate match data: u3_4_1.txt

-0.87166	13.565	2.5945	-12.376	0	0	-0.87731	13.543
-0.87301	13.552	2.5934	-12.38	0	0	0	0
-0.87448	13.522	2.5923	-12.383	0	0	0	0
-0.87694	13.468	2.5913	-12.387	0	0	0	0
-0.8814	13.384	2.5909	-12.392	0	0	0	0
-0.88873	13.275	2.5918	-12.396	0	0	0	0
-0.89884	13.153	2.5948	-12.399	0	0	0	0
-0.91018	13.038	2.6006	-12.4	0	0	0	0
-0.91981	12.943	2.6098	-12.4	0	0	0	0
-0.9237	12.873	2.6224	-12.399	0	0	0	0
-0.91764	12.823	2.6373	-12.396	0	0	0	0
-0.89889	12.779	2.6518	-12.392	0	0	0	0
-0.86751	12.73	2.6617	-12.386	0	0	0	0
-0.82653	12.672	2.6616	-12.379	0	0	0	0
-0.78082	12.604	2.6461	-12.373	0	0	0	0
-0.73556	12.53	2.6106	-12.369	0	0	0	0
-0.69471	12.448	2.553	-12.368	0	0	0	0
-0.66005	12.363	2.4737	-12.37	0	0	0	0
-0.63171	12.283	2.375	-12.373	0	0	0	0
-0.60932	12.221	2.2603	-12.375	0	0	0	0
-0.59229	12.188	2.1336	-12.377	0	0	0	0
-0.57959	12.188	1.9994	-12.379	0	0	0	0
-0.5699	12.218	1.8623	-12.38	0	0	0	0
-0.56239	12.277	1.7267	-12.381	0	0	0	0
-0.55677	12.362	1.5977	-12.382	0.28408	-2.2039	0	0
-0.55246	12.465	1.4802	-12.383	0	0	0	0
-0.54841	12.57	1.3793	-12.383	0	0	0	0
-0.54362	12.654	1.2986	-12.382	0	0	0	0
-0.53734	12.703	1.2384	-12.38	0	0	0	0
-0.52905	12.714	1.1965	-12.376	0	0	0	0
-0.51834	12.696	1.1687	-12.371	0	0	0	0
-0.50457	12.668	1.1502	-12.362	0	0	0	0
-0.48689	12.651	1.1365	-12.351	0	0	0	0
-0.46453	12.661	1.1233	-12.334	0	0	0	0
-0.43736	12.704	1.1077	-12.312	0	0	0	0
-0.40621	12.776	1.0886	-12.284	0	0	0	0
-0.37249	12.86	1.0666	-12.254	0	0	0	0
-0.33719	12.939	1.0437	-12.222	0	0	0.35729	-2.7719
-0.30011	12.995	1.0212	-12.191	0	0	0	0
-0.26011	13.018	0.9995	-12.161	0	0	0	0
-0.21666	13.005	0.97762	-12.132	0	0	0	0
-0.1719	12.964	0.95389	-12.105	0	0	0	0
-0.13069	12.906	0.92676	-12.081	0	0	0	0
-0.097627	12.847	0.89566	-12.059	0	0	0	0
-0.074383	12.797	0.86132	-12.038	0	0	0	0
-0.059511	12.762	0.82522	-12.019	0	0	0	0
-0.049855	12.738	0.7886	-12.002	0	0	0	0
-0.041841	12.725	0.75181	-11.987	0	0	0	0
-0.032374	12.717	0.71463	-11.975	0	0	0	0
-0.019593	12.714	0.67649	-11.966	0	0	0	0
-0.003541	12.715	0.6366	-11.96	0	0	0	0
0.013671	12.723	0.5946	-11.956	0	0	0	0
0.0288	12.739	0.55068	-11.954	0	0	0	0
0.039054	12.768	0.50448	-11.953	0	0	0	0
0.043129	12.81	0.45442	-11.952	0	0	0	0
0.041292	12.863	0.39793	-11.954	0	0	0	0
0.035134	12.917	0.33209	-11.962	0	0	0	0
0.027275	12.961	0.25459	-11.981	0	0	0	0
0.020825	12.985	0.16554	-12.016	0	0	0	0
0.018652	12.985	0.068365	-12.068	0	0	0	0
0.022579	12.962	-0.030938	-12.134	0	0	0	0
0.032494	12.925	-0.12542	-12.209	0	0	0	0
0.04596	12.887	-0.20908	-12.29	0	0	0	0
0.059319	12.863	-0.27883	-12.371	0	0	0	0
0.06968	12.862	-0.33475	-12.448	0	0	0	0
0.075912	12.884	-0.37878	-12.517	0	0	0	0
0.0783	12.916	-0.41339	-12.578	0	0	0	0
0.077817	12.939	-0.441	-12.635	0.21574	2.8898	0	0
0.075551	12.939	-0.4638	-12.69	0	0	0	0
0.072468	12.905	-0.48352	-12.75	0	0	0	0
0.06936	12.836	-0.50094	-12.816	0	0	0	0
0.066539	12.743	-0.51579	-12.89	0	0	0	0
0.063518	12.642	-0.52737	-12.968	0	0	0	0
0.059266	12.548	-0.5351	-13.047	0	0	0	0
0.052925	12.469	-0.53897	-13.12	0	0	0	0
0.044467	12.4	-0.53949	-13.185	0	0	0	0
0.035058	12.333	-0.53742	-13.241	0	0	0	0
0.026715	12.266	-0.53326	-13.287	0	0	0	0
0.021149	12.205	-0.52681	-13.325	0	0	0	0
0.018737	12.157	-0.51698	-13.358	0	0	0	0
0.018665	12.125	-0.50193	-13.39	0	0	0	0
0.019819	12.106	-0.47969	-13.425	0	0	0	0
0.021384	12.098	-0.44895	-13.465	0	0	0	0
0.022927	12.096	-0.40956	-13.512	0	0	0	0
0.02429	12.099	-0.36244	-13.566	0	0	0.023183	12.11
0.025472	12.102	-0.30921	-13.626	0	0	0	0
0.026526	12.107	-0.25179	-13.69	0	0	0	0
0.027464	12.111	-0.19194	-13.757	0	0	0	0
0.02817	12.116	-0.13122	-13.826	0	0	0	0
0.028335	12.119	-0.071766	-13.892	0	0	0	0
0.027409	12.121	-0.016607	-13.954	0	0	0	0
0.024615	12.12	0.03125	-14.007	0	0	0	0
0.019049	12.114	0.070278	-14.051	0	0	0	0
0.009936	12.099	0.10097	-14.084	0	0	0	0
-0.002903	12.073	0.12539	-14.107	0	0	0	0
-0.018328	12.035	0.14648	-14.12	0	0	0	0
-0.033469	11.986	0.16739	-14.122	0	0	0	0
-0.044772	11.934	0.19089	-14.11	0	0	0	0
-0.050021	11.89	0.21895	-14.082	0	0	0	0
-0.049363	11.863	0.25248	-14.034	0	0	0	0
-0.044919	11.858	0.2912	-13.966	0	0	0	0
-0.039593	11.878	0.33342	-13.878	0	0	0	0
-0.035662	11.919	0.37625	-13.773	0	0	0	0
-0.034068	11.977	0.41679	-13.656	0	0	0	0
-0.034661	12.042	0.45352	-13.539	0	0	0	0
-0.036693	12.111	0.48696	-13.431	0	0	0	0
-0.039042	12.186	0.51941	-13.343	0	0	0	0
-0.04016	12.266	0.55398	-13.278	0	0	0	0
-0.037945	12.347	0.59298	-13.233	0.57426	-13.243	0	0
-0.030006	12.417	0.63678	-13.203	0	0	0	0
-0.014989	12.462	0.68348	-13.181	0	0	0	0
0.005775	12.476	0.72965	-13.163	0	0	0	0
0.028704	12.467	0.77171	-13.145	0	0	0	0
0.050501	12.448	0.80728	-13.126	0	0	0	0
0.069803	12.426	0.83584	-13.106	0	0	0	0
0.086702	12.409	0.85848	-13.086	0	0	0	0
0.10136	12.399	0.87691	-13.066	0	0	0	0
0.1131	12.403	0.89265	-13.046	0	0	0	0
0.12095	12.423	0.90677	-13.029	0	0	0	0
0.1251	12.461	0.91999	-13.012	0	0	0	0
0.1273	12.518	0.93273	-12.997	0	0	0	0
0.12938	12.588	0.94513	-12.981	0	0	0	0
0.13173	12.665	0.95724	-12.963	0	0	0	0
0.13313	12.744	0.96932	-12.942	0	0	0.9783	-12.889
0.13202	12.822	0.9819	-12.917	0	0	0	0
0.12741	12.894	0.99589	-12.888	0	0	0	0
0.11906	12.953	1.0126	-12.854	0	0	0	0
0.10758	12.997	1.0336	-12.815	0	0	0	0
0.094475	13.027	1.0604	-12.771	0	0	0	0
0.081882	13.048	1.0932	-12.723	0	0	0	0
0.07176	13.064	1.1309	-12.672	0	0	0	0
0.065694	13.079	1.1714	-12.622	0	0	0	0
0.065337	13.095	1.2124	-12.578	0	0	0	0
0.072539	13.11	1.2516	-12.541	0	0	0	0
0.088539	13.119	1.2864	-12.515	0	0	0	0
0.1134	13.12	1.315	-12.497	0	0	0	0
0.14709	13.119	1.3366	-12.487	0	0	0	0
0.19079	13.121	1.3511	-12.483	0	0	0	0
0.2464	13.127	1.3582	-12.485	0	0	0	0
0.31489	13.131	1.3578	-12.493	0	0	0	0
0.3958	13.133	1.3498	-12.508	0	0	0	0
0.4876	13.142	1.3348	-12.529	0	0	0	0
0.58779	13.167	1.3141	-12.554	0	0	0	0
0.69268	13.201	1.2898	-12.583	0	0	0	0
0.79757	13.231	1.2637	-12.611	0	0	0	0
0.89749	13.247	1.2366	-12.637	0	0	0	0
0.98875	13.25	1.2078	-12.663	0	0	0	0
1.0703	13.247	1.1759	-12.687	0	0	0	0
1.1435	13.248	1.1393	-12.711	0	0	0	0
1.2116	13.254	1.0964	-12.734	0	0	0	0
1.2778	13.261	1.0458	-12.758	1.2427	13.109	0	0
1.3451	13.255	0.98686	-12.783	0	0	0	0
1.4162	13.222	0.92016	-12.811	0	0	0	0
1.4935	13.152	0.84789	-12.84	0	0	0	0
1.5783	13.052	0.77341	-12.871	0	0	0	0
1.669	12.941	0.70057	-12.903	0	0	0	0
1.7614	12.843	0.63266	-12.935	0	0	0	0
1.8509	12.78	0.57133	-12.966	0	0	0	0
1.933	12.758	0.51633	-12.994	0	0	0	0
2.005	12.773	0.46558	-13.02	0	0	0	0
2.0657	12.811	0.41532	-13.042	0	0	0	0
2.1161	12.854	0.36118	-13.063	0	0	0	0
2.1583	12.891	0.3	-13.081	0	0	0	0
2.195	12.916	0.23138	-13.096	0	0	0	0
2.2287	12.93	0.15801	-13.11	0	0	0	0
2.2617	12.933	0.084708	-13.124	0	0	2.2594	12.9
2.2959	12.93	0.016284	-13.137	0	0	0	0
2.3324	12.923	-0.044056	-13.152	0	0	0	0
2.3715	12.915	-0.09494	-13.169	0	0	0	0
2.4119	12.907	-0.13645	-13.186	0	0	0	0
2.4513	12.903	-0.16978	-13.204	0	0	0	0
2.487	12.902	-0.19675	-13.223	0	0	0	0
2.5165	12.905	-0.21925	-13.241	0	0	0	0
2.5392	12.911	-0.23916	-13.257	0	0	0	0
2.5559	12.914	-0.25883	-13.269	0	0	0	0
2.5681	12.909	-0.28208	-13.276	0	0	0	0
2.5769	12.885	-0.31457	-13.275	0	0	0	0
2.5833	12.84	-0.36274	-13.263	0	0	0	0
2.5893	12.776	-0.43186	-13.238	0	0	0	0
2.5968	12.706	-0.52401	-13.2	0	0	0	0
2.6064	12.641	-0.6367	-13.151	0	0	0	0
2.6169	12.591	-0.76269	-13.096	0	0	0	0
2.6253	12.557	-0.8919	-13.039	0	0	0	0
2.6281	12.537	-1.0145	-12.986	0	0	0	0
2.622	12.527	-1.1234	-12.94	0	0	0	0
2.6053	12.522	-1.216	-12.902	0	0	0	0
2.5771	12.52	-1.2936	-12.87	0	0	0	0
2.5369	12.518	-1.3607	-12.845	0	0	0	0
2.485	12.517	-1.4233	-12.827	0	0	0	0
2.4235	12.521	-1.4871	-12.815	0	0	0	0
2.3562	12.536	-1.5562	-12.808	0	0	0	0
2.2858	12.566	-1.6317	-12.807	0	0	0	0
2.2136	12.61	-1.7109	-12.81	0	0	0	0
2.1404	12.665	-1.7892	-12.816	0	0	0	0
2.067	12.725	-1.8626	-12.825	0	0	0	0
1.995	12.784	-1.9288	-12.834	0	0	0	0
1.9257	12.838	-1.9874	-12.842	0	0	0	0
1.8597	12.89	-2.0398	-12.847	0	0	0	0
1.7972	12.943	-2.0895	-12.846	0	0	0	0
1.7382	12.998	-2.1408	-12.837	-2.1096	-12.882	0	0
1.6828	13.045	-2.1975	-12.821	0	0	0	0
1.6304	13.076	-2.2611	-12.802	0	0	0	0
1.5788	13.092	-2.3302	-12.784	0	0	0	0
1.5253	13.099	-2.4007	-12.771	0	0	0	0
1.4682	13.103	-2.4669	-12.768	0	0	0	0
1.4072	13.106	-2.5234	-12.775	0	0	0	0
1.3445	13.11	-2.5678	-12.792	0	0	0	0
1.2831	13.116	-2.6004	-12.815	0	0	0	0
1.2257	13.123	-2.6239	-12.836	0	0	0	0
1.1742	13.131	-2.6428	-12.849	0	0	0	0
1.1311	13.142	-2.6623	-12.85	0	0	0	0
1.0979	13.158	-2.687	-12.834	0	0	0	0
1.0738	13.181	-2.7189	-12.8	0	0	0	0
1.0562	13.213	-2.757	-12.75	0	0	-2.7709	-12.756
1.0422	13.255	-2.7974	-12.687	0	0	0	0
1.0291	13.303	-2.8353	-12.619	0	0	0	0
1.0152	13.348	-2.8654	-12.552	0	0	0	0
0.99923	13.376	-2.882	-12.496	0	0	0	0
0.98061	13.38	-2.8809	-12.456	0	0	0	0
0.95914	13.362	-2.8602	-12.436	0	0	0	0
0.93503	13.334	-2.8218	-12.437	0	0	0	0
0.90902	13.316	-2.7709	-12.455	0	0	0	0
0.88268	13.329	-2.7144	-12.487	0	0	0	0
0.85786	13.379	-2.6592	-12.524	0	0	0	0
0.83563	13.458	-2.6112	-12.558	0	0	0	0
0.8161	13.545	-2.5739	-12.584	0	0	0	0
0.799	13.614	-2.5483	-12.596	0	0	0	0
0.78402	13.649	-2.5335	-12.592	0	0	0	0
0.77118	13.651	-2.5271	-12.569	0	0	0	0
0.76078	13.633	-2.526	-12.53	0	0	0	0
