## Supplementary material for "How to control unpredictable others in court-net sports": Collegiate match data: u3_4_2.txt

-0.52756	12.225	1.6461	-10.129	0	0	-0.51012	12.183
-0.52022	12.226	1.6479	-10.125	0	0	0	0
-0.51894	12.225	1.6489	-10.119	0	0	0	0
-0.52289	12.218	1.6494	-10.114	0	0	0	0
-0.53079	12.202	1.6496	-10.109	0	0	0	0
-0.54092	12.171	1.6496	-10.105	0	0	0	0
-0.55094	12.121	1.6495	-10.102	0	0	0	0
-0.55849	12.055	1.6491	-10.099	0	0	0	0
-0.56194	11.978	1.6483	-10.095	0	0	0	0
-0.56074	11.906	1.6467	-10.088	0	0	0	0
-0.55558	11.851	1.6442	-10.076	0	0	0	0
-0.54819	11.825	1.6405	-10.06	0	0	0	0
-0.54062	11.824	1.6351	-10.04	0	0	0	0
-0.53435	11.84	1.6266	-10.018	0	0	0	0
-0.5299	11.861	1.6127	-9.9969	0	0	0	0
-0.52688	11.879	1.5911	-9.9764	0	0	0	0
-0.52437	11.891	1.5603	-9.9564	0	0	0	0
-0.52115	11.897	1.521	-9.9372	0	0	0	0
-0.51594	11.897	1.4757	-9.9201	0	0	0	0
-0.50775	11.894	1.4274	-9.9061	0	0	0	0
-0.49626	11.89	1.3784	-9.895	0	0	0	0
-0.4824	11.89	1.3311	-9.8847	0	0	0	0
-0.46836	11.899	1.2875	-9.8729	0	0	0	0
-0.45665	11.924	1.2492	-9.8572	0	0	0	0
-0.44892	11.971	1.2176	-9.8357	0	0	0	0
-0.44555	12.042	1.194	-9.8092	0	0	0	0
-0.44605	12.133	1.1791	-9.7809	0	0	0	0
-0.44956	12.236	1.1733	-9.7556	1.1685	-9.7082	0	0
-0.45476	12.343	1.176	-9.7363	0	0	0	0
-0.45967	12.447	1.1863	-9.7235	0	0	0	0
-0.46185	12.546	1.2028	-9.7165	0	0	0	0
-0.45912	12.642	1.2236	-9.7138	0	0	0	0
-0.45014	12.734	1.2465	-9.7144	0	0	0	0
-0.43472	12.813	1.2695	-9.7173	0	0	0	0
-0.41401	12.862	1.2908	-9.7214	0	0	0	0
-0.38986	12.863	1.309	-9.7253	0	0	0	0
-0.3641	12.814	1.3233	-9.7291	0	0	0	0
-0.33859	12.731	1.3334	-9.7336	0	0	0	0
-0.31556	12.637	1.3398	-9.7404	0	0	0	0
-0.29697	12.556	1.3428	-9.7496	0	0	0	0
-0.28371	12.497	1.3432	-9.7599	0	0	0	0
-0.27534	12.466	1.3416	-9.7688	0	0	0	0
-0.27038	12.462	1.3381	-9.7725	0	0	0	0
-0.26698	12.488	1.3332	-9.7666	0	0	0	0
-0.26328	12.542	1.3273	-9.7474	0	0	1.3355	-9.8011
-0.25786	12.622	1.3213	-9.7134	0	0	0	0
-0.24992	12.72	1.3167	-9.6676	0	0	0	0
-0.23952	12.825	1.3153	-9.6159	0	0	0	0
-0.22757	12.922	1.319	-9.565	0	0	0	0
-0.21547	13	1.3301	-9.5202	0	0	0	0
-0.20457	13.054	1.3504	-9.4855	0	0	0	0
-0.19557	13.086	1.3818	-9.4635	0	0	0	0
-0.18836	13.101	1.4252	-9.4545	0	0	0	0
-0.18211	13.104	1.4805	-9.4572	0	0	0	0
-0.17573	13.1	1.5454	-9.4694	0	0	0	0
-0.16844	13.092	1.6154	-9.4891	0	0	0	0
-0.16014	13.084	1.6851	-9.5148	0	0	0	0
-0.15138	13.075	1.7492	-9.545	0	0	0	0
-0.14322	13.069	1.8042	-9.578	0	0	0	0
-0.1372	13.066	1.8481	-9.6116	0	0	0	0
-0.13589	13.069	1.8815	-9.6434	0	0	0	0
-0.14318	13.08	1.9065	-9.6727	0	0	0	0
-0.16425	13.104	1.9259	-9.7015	0	0	0	0
-0.20482	13.143	1.9418	-9.7343	0	0	0	0
-0.26925	13.197	1.9556	-9.7763	0	0	0	0
-0.35811	13.262	1.968	-9.8307	0	0	0	0
-0.46725	13.336	1.979	-9.8974	0	0	0	0
-0.58928	13.416	1.9877	-9.9722	0	0	0	0
-0.71624	13.503	1.9925	-10.051	0	0	0	0
-0.84237	13.586	1.9915	-10.133	0	0	0	0
-0.96489	13.641	1.983	-10.221	0	0	0	0
-1.0833	13.642	1.9658	-10.316	0	0	0	0
-1.1997	13.577	1.9385	-10.42	0	0	0	0
-1.3189	13.452	1.9007	-10.535	0	0	0	0
-1.4448	13.289	1.8536	-10.657	0	0	0	0
-1.5766	13.12	1.8007	-10.787	0	0	0	0
-1.7103	12.975	1.7464	-10.921	-1.7434	12.72	0	0
-1.8409	12.875	1.6944	-11.06	0	0	0	0
-1.9657	12.824	1.6475	-11.198	0	0	0	0
-2.0848	12.819	1.6073	-11.33	0	0	0	0
-2.2012	12.848	1.5743	-11.445	0	0	0	0
-2.3184	12.902	1.5472	-11.537	0	0	0	0
-2.4375	12.968	1.5228	-11.606	0	0	0	0
-2.5547	13.027	1.4966	-11.656	0	0	0	0
-2.6636	13.063	1.4643	-11.691	0	0	0	0
-2.7602	13.069	1.4223	-11.719	0	0	0	0
-2.8452	13.048	1.3688	-11.746	0	0	-2.835	12.92
-2.922	13.014	1.3042	-11.778	0	0	0	0
-2.9938	12.981	1.2314	-11.821	0	0	0	0
-3.0613	12.956	1.1541	-11.875	0	0	0	0
-3.1227	12.945	1.0756	-11.942	0	0	0	0
-3.1757	12.941	0.9992	-12.019	0	0	0	0
-3.219	12.939	0.92782	-12.103	0	0	0	0
-3.2538	12.938	0.86385	-12.192	0	0	0	0
-3.2836	12.943	0.80918	-12.281	0	0	0	0
-3.3122	12.967	0.76479	-12.364	0	0	0	0
-3.342	13.018	0.72982	-12.437	0	0	0	0
-3.3731	13.095	0.70106	-12.496	0	0	0	0
-3.4039	13.185	0.67335	-12.54	0	0	0	0
-3.433	13.27	0.64061	-12.569	0	0	0	0
-3.461	13.337	0.59736	-12.582	0	0	0	0
-3.4893	13.385	0.54064	-12.578	0	0	0	0
-3.5191	13.414	0.47134	-12.556	0	0	0	0
-3.5495	13.428	0.39404	-12.52	0	0	0	0
-3.5772	13.429	0.31526	-12.476	0	0	0	0
-3.5974	13.416	0.24112	-12.435	0	0	0	0
-3.6055	13.39	0.17554	-12.4	0	0	0	0
-3.5976	13.351	0.1196	-12.371	0	0	0	0
-3.5702	13.301	0.071936	-12.345	0	0	0	0
-3.5213	13.248	0.029514	-12.317	0	0	0	0
-3.4512	13.199	-0.011284	-12.28	0	0	0	0
-3.3635	13.157	-0.053517	-12.23	0	0	0	0
-3.2632	13.118	-0.098793	-12.167	0	0	0	0
-3.1552	13.077	-0.14675	-12.096	0	0	0	0
-3.0448	13.038	-0.19537	-12.02	0	0	0	0
-2.9375	13.014	-0.24213	-11.944	0	0	0	0
-2.838	13.015	-0.28533	-11.868	0	0	0	0
-2.7489	13.04	-0.32491	-11.79	0	0	0	0
-2.6694	13.074	-0.36222	-11.708	0	0	0	0
-2.5985	13.105	-0.39919	-11.62	0	0	0	0
-2.5359	13.129	-0.43737	-11.524	0	0	0	0
-2.4806	13.152	-0.47763	-11.418	0	0	0	0
-2.4277	13.179	-0.52029	-11.302	0	0	0	0
-2.3684	13.2	-0.56525	-11.176	0	0	0	0
-2.294	13.202	-0.61192	-11.04	0	0	0	0
-2.1985	13.171	-0.65922	-10.895	0	0	0	0
-2.0806	13.1	-0.70538	-10.749	0	0	0	0
-1.944	12.996	-0.74774	-10.611	0	0	0	0
-1.7942	12.88	-0.78329	-10.489	0	0	0	0
-1.6366	12.77	-0.81007	-10.387	-0.82488	-10.336	0	0
-1.4751	12.68	-0.82794	-10.302	0	0	0	0
-1.3142	12.616	-0.83804	-10.23	0	0	0	0
-1.1603	12.585	-0.8419	-10.171	0	0	0	0
-1.0205	12.583	-0.84131	-10.127	0	0	0	0
-0.89953	12.593	-0.83827	-10.098	0	0	0	0
-0.79833	12.596	-0.8345	-10.082	0	0	0	0
-0.71638	12.582	-0.83122	-10.076	0	0	0	0
-0.65372	12.558	-0.82915	-10.076	0	0	0	0
-0.61004	12.536	-0.82884	-10.08	0	0	0	0
-0.58304	12.529	-0.83072	-10.086	0	0	0	0
-0.56862	12.548	-0.83517	-10.093	0	0	0	0
-0.56243	12.603	-0.84233	-10.098	0	0	0	0
-0.56105	12.702	-0.85179	-10.101	0	0	0	0
-0.56205	12.845	-0.86231	-10.098	0	0	0	0
-0.56336	13.019	-0.87176	-10.088	0	0	-0.88196	-10.038
-0.56288	13.202	-0.87751	-10.065	0	0	0	0
-0.55852	13.365	-0.87715	-10.028	0	0	0	0
-0.5488	13.488	-0.86882	-9.9786	0	0	0	0
-0.53342	13.556	-0.85105	-9.9214	0	0	0	0
-0.51335	13.576	-0.82247	-9.865	0	0	0	0
-0.49055	13.563	-0.78182	-9.8158	0	0	0	0
-0.46739	13.535	-0.72866	-9.7763	0	0	0	0
-0.44589	13.505	-0.66442	-9.7463	0	0	0	0
-0.42699	13.477	-0.59347	-9.7222	0	0	0	0
-0.41095	13.455	-0.52315	-9.6964	0	0	0	0
-0.39825	13.44	-0.46232	-9.6587	0	0	0	0
-0.38965	13.432	-0.41822	-9.6005	0	0	0	0
-0.38544	13.43	-0.39391	-9.5184	0	0	0	0
-0.3851	13.437	-0.3877	-9.4151	0	0	0	0
-0.38795	13.455	-0.39433	-9.2983	0	0	0	0
-0.39402	13.486	-0.40696	-9.1779	0	0	0	0
-0.40461	13.533	-0.41922	-9.064	0	0	0	0
-0.42244	13.594	-0.42651	-8.9634	0	0	0	0
-0.45167	13.663	-0.4265	-8.8781	0	0	0	0
-0.49726	13.73	-0.41877	-8.8053	0	0	0	0
-0.56324	13.788	-0.40389	-8.7403	0	0	0	0
-0.6505	13.833	-0.3829	-8.6771	0	0	0	0
-0.7557	13.862	-0.35702	-8.6094	0	0	0	0
-0.87247	13.873	-0.3276	-8.5313	0	0	0	0
-0.9932	13.863	-0.2967	-8.4398	0	0	0	0
-1.1105	13.831	-0.26762	-8.3363	0	0	0	0
-1.2199	13.778	-0.24408	-8.2235	0	0	0	0
-1.3208	13.715	-0.2291	-8.103	0	0	0	0
-1.4154	13.653	-0.22497	-7.9758	-1.3881	13.227	0	0
-1.5048	13.601	-0.23336	-7.8439	0	0	0	0
-1.5892	13.559	-0.25439	-7.7118	0	0	0	0
-1.6692	13.523	-0.28609	-7.5839	0	0	0	0
-1.7461	13.498	-0.32542	-7.4606	0	0	0	0
-1.8218	13.491	-0.37004	-7.3376	0	0	0	0
-1.8992	13.512	-0.41875	-7.2083	0	0	0	0
-1.9805	13.561	-0.47077	-7.0676	0	0	-1.894	13.344
-2.0651	13.631	-0.52479	-6.9147	0	0	0	0
-2.1495	13.712	-0.57879	-6.753	0	0	0	0
-2.2311	13.798	-0.63108	-6.5886	0	0	0	0
-2.309	13.885	-0.68141	-6.4259	0	0	0	0
-2.3825	13.973	-0.73038	-6.2684	0	0	0	0
-2.4481	14.056	-0.77824	-6.1201	0	0	0	0
-2.5009	14.126	-0.8244	-5.9859	0	0	0	0
-2.5383	14.179	-0.8682	-5.8697	0	0	0	0
-2.5612	14.214	-0.9102	-5.7726	0	0	0	0
-2.5729	14.235	-0.95322	-5.6926	0	0	0	0
-2.5778	14.247	-1.0018	-5.6255	0	0	0	0
-2.5801	14.25	-1.0603	-5.5671	0	0	0	0
-2.5831	14.244	-1.1305	-5.5146	0	0	0	0
-2.5893	14.226	-1.21	-5.467	0	0	0	0
-2.5998	14.191	-1.2935	-5.4231	0	0	0	0
-2.6139	14.133	-1.374	-5.3804	0	0	0	0
-2.6288	14.047	-1.445	-5.3368	0	0	0	0
-2.6403	13.938	-1.5023	-5.291	-1.5453	-5.1893	0	0
-2.6432	13.822	-1.5454	-5.2409	0	0	0	0
-2.6329	13.72	-1.577	-5.1833	0	0	0	0
-2.6073	13.648	-1.601	-5.1162	0	0	0	0
-2.5677	13.615	-1.621	-5.0411	0	0	0	0
-2.5182	13.619	-1.6404	-4.9613	0	0	0	0
-2.463	13.65	-1.6617	-4.8789	0	0	0	0
-2.4033	13.694	-1.686	-4.7951	0	0	0	0
-2.3382	13.732	-1.7125	-4.712	0	0	0	0
-2.2673	13.749	-1.7391	-4.6334	0	0	0	0
-2.192	13.739	-1.7632	-4.5613	0	0	0	0
-2.1156	13.7	-1.7838	-4.4918	0	0	0	0
-2.0422	13.638	-1.8003	-4.4153	0	0	0	0
-1.976	13.565	-1.8128	-4.3212	0	0	0	0
-1.9191	13.495	-1.8206	-4.2026	0	0	0	0
-1.8699	13.438	-1.823	-4.0574	0	0	0	0
-1.8228	13.399	-1.8216	-3.8863	0	0	-1.8891	-3.7259
-1.7693	13.381	-1.8208	-3.6907	0	0	0	0
-1.7012	13.384	-1.8274	-3.473	0	0	0	0
-1.6142	13.41	-1.8477	-3.2399	0	0	0	0
-1.5089	13.458	-1.8843	-3.0055	0	0	0	0
-1.3898	13.527	-1.9352	-2.791	0	0	0	0
-1.2609	13.602	-1.9955	-2.6192	0	0	0	0
-1.1235	13.656	-2.0605	-2.5052	0	0	0	0
-0.97757	13.664	-2.1291	-2.4506	0	0	0	0
-0.82462	13.612	-2.2041	-2.4436	0	0	0	0
-0.6686	13.506	-2.2887	-2.4655	0	0	0	0
-0.51579	13.364	-2.3838	-2.4969	0	0	0	0
-0.373	13.205	-2.4868	-2.5241	0	0	0	0
-0.24467	13.051	-2.5932	-2.5395	-0.21722	13.063	0	0
-0.13167	12.914	-2.6984	-2.5408	0	0	0	0
-0.032042	12.803	-2.798	-2.5298	0	0	0	0
0.057188	12.719	-2.8889	-2.513	0	0	0	0
0.13792	12.661	-2.9698	-2.4994	0	0	0	0
0.21075	12.626	-3.0413	-2.4968	0	0	0	0
0.27659	12.615	-3.1055	-2.5065	0	0	0	0
0.33781	12.631	-3.1651	-2.5227	0	0	0	0
0.39717	12.681	-3.2212	-2.537	0	0	0	0
0.45591	12.766	-3.2731	-2.5428	0	0	0	0
0.51308	12.88	-3.3187	-2.5369	0	0	0	0
0.56661	13.003	-3.3561	-2.5186	0	0	0.61923	12.915
0.61478	13.117	-3.3843	-2.4905	0	0	0	0
0.65741	13.204	-3.4037	-2.4566	0	0	0	0
0.69544	13.248	-3.4155	-2.419	0	0	0	0
0.72942	13.238	-3.4215	-2.3766	0	0	0	0
0.75943	13.164	-3.4239	-2.327	0	0	0	0
0.78667	13.016	-3.4239	-2.2698	0	0	0	0
0.81385	12.793	-3.4225	-2.2097	0	0	0	0
0.84372	12.509	-3.4206	-2.1556	0	0	0	0
0.87718	12.197	-3.4189	-2.1153	0	0	0	0
0.91263	11.899	-3.4184	-2.0913	0	0	0	0
0.94745	11.65	-3.4187	-2.082	0	0	0	0
0.98052	11.466	-3.4186	-2.0847	0	0	0	0
1.0126	11.338	-3.4155	-2.0969	0	0	0	0
1.0446	11.246	-3.4059	-2.1161	0	0	0	0
1.0763	11.17	-3.3852	-2.1395	0	0	0	0
1.1058	11.094	-3.3492	-2.165	0	0	0	0
1.1306	11.006	-3.2947	-2.192	0	0	0	0
1.1486	10.898	-3.2204	-2.2219	0	0	0	0
1.1592	10.768	-3.1273	-2.2571	0	0	0	0
1.1635	10.618	-3.0187	-2.3011	0	0	0	0
1.1632	10.459	-2.9027	-2.3575	0	0	0	0
1.1607	10.304	-2.7901	-2.4263	0	0	0	0
1.1578	10.166	-2.6904	-2.5001	0	0	0	0
1.1554	10.057	-2.6083	-2.5677	0	0	0	0
1.154	9.9826	-2.5427	-2.6231	0	0	0	0
1.1538	9.9388	-2.487	-2.6685	0	0	0	0
1.1545	9.916	-2.4311	-2.7104	0	0	0	0
1.1558	9.9027	-2.3655	-2.7546	0	0	0	0
1.1572	9.8876	-2.2846	-2.8018	0	0	0	0
1.1577	9.8613	-2.1889	-2.847	0	0	0	0
1.156	9.8177	-2.0839	-2.8833	0	0	0	0
1.1504	9.7566	-1.9789	-2.9105	0	0	0	0
1.139	9.6864	-1.8852	-2.9407	0	0	0	0
1.1201	9.6271	-1.8136	-2.9978	0	0	0	0
1.0928	9.6038	-1.7725	-3.115	0	0	0	0
