## Supplementary material for "How to control unpredictable others in court-net sports": Collegiate match data: u3_4_3.txt

0.41608	12.309	-3.2112	-12.259	0	0	0.40262	12.313
0.40791	12.348	-3.2404	-12.397	0	0	0	0
0.40402	12.366	-3.2594	-12.46	0	0	0	0
0.40277	12.371	-3.272	-12.472	0	0	0	0
0.40284	12.369	-3.2807	-12.458	0	0	0	0
0.40327	12.366	-3.2868	-12.433	0	0	0	0
0.40359	12.364	-3.2907	-12.408	0	0	0	0
0.40374	12.363	-3.2921	-12.387	0	0	0	0
0.40408	12.363	-3.2903	-12.371	0	0	0	0
0.40535	12.361	-3.2845	-12.359	0	0	0	0
0.40864	12.354	-3.2744	-12.349	0	0	0	0
0.41519	12.336	-3.2602	-12.339	0	0	0	0
0.42615	12.303	-3.2438	-12.329	0	0	0	0
0.44198	12.249	-3.2288	-12.319	0	0	0	0
0.46172	12.174	-3.221	-12.307	0	0	0	0
0.48278	12.086	-3.2275	-12.293	-3.1669	-12.285	0	0
0.502	11.996	-3.2548	-12.276	0	0	0	0
0.51684	11.919	-3.3064	-12.257	0	0	0	0
0.52542	11.87	-3.3811	-12.238	0	0	0	0
0.52667	11.856	-3.4728	-12.221	0	0	0	0
0.52118	11.873	-3.5718	-12.209	0	0	0	0
0.511	11.907	-3.667	-12.203	0	0	0	0
0.49835	11.945	-3.7495	-12.204	0	0	0	0
0.48508	11.982	-3.8145	-12.207	0	0	0	0
0.47299	12.019	-3.8614	-12.211	0	0	0	0
0.46369	12.062	-3.8919	-12.214	0	0	0	0
0.45789	12.115	-3.9091	-12.216	0	0	0	0
0.45523	12.18	-3.9167	-12.218	0	0	0	0
0.45531	12.256	-3.9189	-12.219	0	0	0	0
0.45837	12.333	-3.9199	-12.219	0	0	0	0
0.46522	12.403	-3.9232	-12.217	0	0	0	0
0.47704	12.465	-3.9316	-12.213	0	0	0	0
0.49527	12.518	-3.947	-12.208	0	0	0	0
0.52092	12.561	-3.9698	-12.203	0	0	-3.9352	-12.156
0.55419	12.588	-3.9991	-12.199	0	0	0	0
0.5943	12.597	-4.0331	-12.198	0	0	0	0
0.63952	12.593	-4.0702	-12.201	0	0	0	0
0.68734	12.577	-4.1088	-12.206	0	0	0	0
0.7348	12.55	-4.1472	-12.215	0	0	0	0
0.77902	12.513	-4.1832	-12.228	0	0	0	0
0.81808	12.471	-4.214	-12.245	0	0	0	0
0.85166	12.432	-4.2377	-12.268	0	0	0	0
0.88092	12.405	-4.2534	-12.293	0	0	0	0
0.90819	12.392	-4.2622	-12.32	0	0	0	0
0.93695	12.386	-4.2657	-12.345	0	0	0	0
0.97092	12.375	-4.266	-12.367	0	0	0	0
1.013	12.354	-4.2645	-12.385	0	0	0	0
1.0644	12.33	-4.2618	-12.398	0	0	0	0
1.1244	12.314	-4.2571	-12.409	0	0	0	0
1.1907	12.321	-4.2477	-12.417	0	0	0	0
1.2595	12.353	-4.2286	-12.426	0	0	0	0
1.3264	12.407	-4.1943	-12.439	0	0	0	0
1.3876	12.473	-4.1394	-12.455	0	0	0	0
1.4403	12.536	-4.061	-12.477	0	0	0	0
1.4837	12.583	-3.9606	-12.503	0	0	0	0
1.5184	12.601	-3.8448	-12.529	0	0	0	0
1.5475	12.587	-3.7233	-12.554	0	0	0	0
1.5745	12.553	-3.6054	-12.577	0	0	0	0
1.6026	12.519	-3.4962	-12.597	0	0	0	0
1.6331	12.503	-3.3962	-12.617	0	0	0	0
1.6654	12.51	-3.3029	-12.637	0	0	0	0
1.6977	12.538	-3.2128	-12.656	0	0	0	0
1.7281	12.578	-3.122	-12.674	0	0	0	0
1.7557	12.618	-3.0254	-12.69	0	0	0	0
1.7803	12.649	-2.9185	-12.706	0	0	0	0
1.8019	12.666	-2.7984	-12.724	0	0	0	0
1.8219	12.672	-2.6652	-12.743	0	0	0	0
1.8423	12.67	-2.5223	-12.767	1.835	12.683	0	0
1.8658	12.668	-2.3752	-12.794	0	0	0	0
1.8941	12.674	-2.2292	-12.823	0	0	0	0
1.9272	12.697	-2.0872	-12.854	0	0	0	0
1.9631	12.749	-1.9499	-12.888	0	0	0	0
1.9997	12.837	-1.8175	-12.926	0	0	0	0
2.036	12.96	-1.6905	-12.969	0	0	0	0
2.072	13.106	-1.5697	-13.017	0	0	0	0
2.1083	13.255	-1.4562	-13.068	0	0	0	0
2.1451	13.384	-1.3514	-13.12	0	0	0	0
2.1817	13.48	-1.2569	-13.169	0	0	0	0
2.2169	13.54	-1.174	-13.212	0	0	0	0
2.2497	13.57	-1.1026	-13.248	0	0	0	0
2.2794	13.58	-1.0417	-13.276	0	0	0	0
2.3062	13.583	-0.98948	-13.295	0	0	0	0
2.3304	13.591	-0.94402	-13.309	0	0	0	0
2.3525	13.614	-0.90253	-13.321	0	0	0	0
2.3737	13.66	-0.86163	-13.337	0	0	0	0
2.3956	13.732	-0.81834	-13.362	0	0	0	0
2.4193	13.824	-0.77132	-13.399	0	0	0	0
2.4438	13.917	-0.721	-13.449	0	0	2.4631	14.169
2.4666	13.99	-0.66877	-13.506	0	0	0	0
2.4854	14.026	-0.61602	-13.568	0	0	0	0
2.4994	14.027	-0.56391	-13.628	0	0	0	0
2.5093	14.004	-0.51315	-13.682	0	0	0	0
2.5158	13.972	-0.46392	-13.725	0	0	0	0
2.5203	13.938	-0.41618	-13.756	0	0	0	0
2.5241	13.908	-0.3707	-13.773	0	0	0	0
2.5288	13.884	-0.32982	-13.776	0	0	0	0
2.5352	13.869	-0.29716	-13.768	0	0	0	0
2.5433	13.86	-0.27655	-13.749	0	0	0	0
2.5518	13.856	-0.2712	-13.722	0	0	0	0
2.5575	13.855	-0.28322	-13.691	0	0	0	0
2.5561	13.855	-0.31306	-13.657	0	0	0	0
2.5434	13.853	-0.35901	-13.625	0	0	0	0
2.517	13.846	-0.41716	-13.598	0	0	0	0
2.4773	13.831	-0.48233	-13.578	0	0	0	0
2.4277	13.806	-0.54971	-13.566	0	0	0	0
2.3735	13.772	-0.61615	-13.561	0	0	0	0
2.3195	13.735	-0.68008	-13.563	0	0	0	0
2.2689	13.703	-0.74067	-13.569	0	0	0	0
2.2229	13.678	-0.79786	-13.577	0	0	0	0
2.1822	13.664	-0.85348	-13.585	0	0	0	0
2.1469	13.664	-0.91211	-13.592	0	0	0	0
2.1156	13.684	-0.98011	-13.601	1.2765	8.0736	0	0
2.0864	13.725	-1.063	-13.614	0	0	0	0
2.0576	13.783	-1.1629	-13.634	0	0	0	0
2.0284	13.851	-1.2778	-13.663	0	0	0	0
1.998	13.921	-1.403	-13.703	0	0	0	0
1.9662	13.98	-1.5327	-13.75	0	0	0	0
1.9328	14.018	-1.6629	-13.804	0	0	0	0
1.8974	14.025	-1.792	-13.861	0	0	0	0
1.8591	14.005	-1.9199	-13.921	0	0	0	0
1.8183	13.962	-2.0472	-13.981	0	0	0	0
1.7764	13.904	-2.1742	-14.038	0	0	0	0
1.7355	13.842	-2.3009	-14.089	0	0	0	0
1.6982	13.784	-2.4273	-14.131	0	0	0	0
1.6662	13.737	-2.5533	-14.165	0	0	0	0
1.6395	13.701	-2.6781	-14.191	0	0	-1.4894	-7.9134
1.6154	13.672	-2.7996	-14.207	0	0	0	0
1.5895	13.65	-2.9148	-14.218	0	0	0	0
1.5579	13.633	-3.0195	-14.224	0	0	0	0
1.518	13.625	-3.1101	-14.23	0	0	0	0
1.4698	13.626	-3.1849	-14.235	0	0	0	0
1.4148	13.63	-3.244	-14.241	0	0	0	0
1.3547	13.621	-3.2897	-14.247	0	0	0	0
1.2912	13.585	-3.3259	-14.252	0	0	0	0
1.2267	13.519	-3.3575	-14.255	0	0	0	0
1.1642	13.424	-3.3889	-14.257	0	0	0	0
1.1064	13.31	-3.4226	-14.262	0	0	0	0
1.0561	13.188	-3.4585	-14.272	0	0	0	0
1.015	13.073	-3.4942	-14.29	0	0	0	0
0.98362	12.98	-3.527	-14.317	0	0	0	0
0.96068	12.915	-3.554	-14.351	0	0	0	0
0.94268	12.875	-3.5734	-14.389	0	0	0	0
0.92428	12.851	-3.5848	-14.429	0	0	0	0
0.89948	12.837	-3.5893	-14.468	0	0	0	0
0.86328	12.823	-3.5889	-14.502	0	0	0	0
0.81301	12.804	-3.5851	-14.531	0	0	0	0
0.74793	12.78	-3.5785	-14.552	0	0	0	0
0.66789	12.756	-3.5681	-14.569	0	0	0	0
0.57352	12.74	-3.5511	-14.583	0	0	0	0
0.46729	12.742	-3.5238	-14.599	0	0	0	0
0.35349	12.771	-3.4831	-14.617	0	0	0	0
0.23726	12.828	-3.4284	-14.639	0	0	0	0
0.12307	12.904	-3.3632	-14.663	0	0	0	0
0.01324	12.983	-3.2949	-14.683	0	0	0	0
-0.092268	13.038	-3.2308	-14.699	0	0	0	0
-0.19511	13.045	-3.1754	-14.708	0	0	0	0
-0.29749	12.989	-3.1292	-14.714	0	0	0	0
-0.40127	12.877	-3.0908	-14.717	0	0	0	0
-0.50717	12.73	-3.0581	-14.718	0	0	0	0
-0.6146	12.577	-3.0301	-14.718	0	0	0	0
-0.72222	12.437	-3.0058	-14.716	0	0	0	0
-0.82881	12.319	-2.9833	-14.709	0	0	0	0
-0.93352	12.228	-2.9594	-14.699	0	0	0	0
-1.0359	12.167	-2.9296	-14.683	0	0	0	0
-1.1358	12.136	-2.8895	-14.66	0	0	0	0
-1.234	12.131	-2.8356	-14.63	0	0	0	0
-1.3306	12.138	-2.7667	-14.595	0	0	0	0
-1.4257	12.143	-2.6846	-14.557	0	0	0	0
-1.5196	12.134	-2.5938	-14.517	0	0	0	0
-1.6128	12.102	-2.5003	-14.475	0	0	0	0
-1.7058	12.044	-2.4095	-14.43	0	0	0	0
-1.7979	11.962	-2.325	-14.383	0	0	0	0
-1.8881	11.868	-2.2486	-14.334	0	0	0	0
-1.975	11.771	-2.1805	-14.286	0	0	0	0
-2.0591	11.674	-2.1193	-14.238	0	0	0	0
-2.1423	11.57	-2.0616	-14.192	0	0	0	0
-2.2265	11.451	-2.0028	-14.147	0	0	0	0
-2.3105	11.308	-1.9384	-14.103	0	0	0	0
-2.3915	11.141	-1.8648	-14.057	0	0	0	0
-2.4676	10.958	-1.7792	-14.008	0	0	0	0
-2.5391	10.779	-1.6804	-13.958	0	0	0	0
-2.6079	10.625	-1.5695	-13.909	0	0	0	0
-2.676	10.511	-1.4502	-13.866	0	0	0	0
-2.7451	10.439	-1.3289	-13.83	0	0	0	0
-2.8142	10.393	-1.2124	-13.803	0	0	0	0
-2.8807	10.35	-1.107	-13.78	0	0	0	0
-2.9416	10.285	-1.0164	-13.761	0	0	0	0
-2.9955	10.182	-0.94199	-13.743	0	0	0	0
-3.0438	10.033	-0.88308	-13.725	0	0	0	0
-3.0883	9.8372	-0.83603	-13.707	0	0	0	0
-3.1291	9.5952	-0.79486	-13.689	0	0	0	0
-3.1654	9.309	-0.75287	-13.671	0	0	0	0
-3.1975	8.9967	-0.70425	-13.656	0	0	0	0
-3.2276	8.6904	-0.64516	-13.643	0	0	0	0
-3.2567	8.4181	-0.57407	-13.634	0	0	0	0
-3.2839	8.1922	-0.49156	-13.631	0	0	0	0
-3.3082	8.0169	-0.39985	-13.635	-0.59137	1.4475	0	0
-3.3308	7.8953	-0.30271	-13.645	0	0	0	0
-3.3541	7.8278	-0.2052	-13.661	0	0	0	0
-3.3796	7.8058	-0.11306	-13.68	0	0	0	0
-3.4071	7.8138	-0.031704	-13.701	0	0	0	0
-3.4341	7.8359	0.034942	-13.719	0	0	0	0
-3.4574	7.8609	0.085361	-13.734	0	0	-0.62146	1.4101
-3.4746	7.8827	0.12028	-13.745	0	0	0	0
-3.4852	7.8991	0.14186	-13.751	0	0	0	0
-3.4896	7.9101	0.15299	-13.755	0	0	0	0
-3.4889	7.9166	0.1566	-13.756	0	0	0	0
-3.4838	7.9197	0.15518	-13.758	0	0	0	0
-3.4755	7.92	0.15041	-13.76	0	0	0	0
-3.4655	7.9172	0.14327	-13.763	0	0	0	0
-3.4554	7.9103	0.13429	-13.768	0	0	0	0
-3.4464	7.8975	0.12403	-13.772	0	0	0	0
-3.4392	7.8767	0.11302	-13.775	0	0	0	0
-3.4343	7.8463	0.10096	-13.773	0	0	0	0
-3.4316	7.8072	0.086007	-13.763	0	0	0	0
-3.4305	7.7638	0.064993	-13.744	0	0	0	0
-3.4292	7.7221	0.034418	-13.716	0	0	0	0
-3.4252	7.6862	-0.008458	-13.682	0	0	0	0
-3.4154	7.6571	-0.06469	-13.644	0	0	0	0
-3.3975	7.634	-0.13295	-13.605	0	0	0	0
-3.371	7.6172	-0.20945	-13.566	0	0	0	0
-3.3377	7.6083	-0.28852	-13.528	0	0	0	0
-3.301	7.6077	-0.36397	-13.492	0	0	0	0
-3.2638	7.6126	-0.43112	-13.457	0	0	0	0
-3.2276	7.619	-0.48817	-13.422	0	0	0	0
-3.1931	7.6241	-0.53576	-13.386	0	0	0	0
-3.1605	7.6267	-0.57577	-13.351	0	0	0	0
-3.1299	7.627	-0.60987	-13.315	0	0	0	0
-3.1028	7.6257	-0.63842	-13.282	0	0	0	0
