## Supplementary material for "How to control unpredictable others in court-net sports": Collegiate match data: u3_5_1.txt

-0.33415	-12.084	3.0052	11.529	0	0	-0.33319	-12.073
-0.26103	-11.995	3.0431	11.585	0	0	0	0
-0.19595	-11.902	3.0765	11.644	0	0	0	0
-0.14391	-11.808	3.103	11.707	0	0	0	0
-0.10558	-11.713	3.1227	11.77	0	0	0	0
-0.079084	-11.618	3.1374	11.831	0	0	0	0
-0.061769	-11.526	3.15	11.892	0	0	0	0
-0.051148	-11.44	3.1624	11.953	0	0	0	0
-0.045295	-11.365	3.1757	12.009	0	0	0	0
-0.042818	-11.304	3.1898	12.052	0.57063	2.1593	0	0
-0.042513	-11.26	3.2051	12.076	0	0	0	0
-0.043114	-11.233	3.2225	12.079	0	0	0	0
-0.043363	-11.221	3.2431	12.062	0	0	0	0
-0.04222	-11.223	3.2693	12.027	0	0	0	0
-0.039059	-11.233	3.3047	11.982	0	0	0	0
-0.033896	-11.248	3.3536	11.94	0	0	0	0
-0.027604	-11.269	3.4195	11.912	0	0	0	0
-0.021808	-11.295	3.5042	11.907	0	0	0	0
-0.01835	-11.326	3.6058	11.922	0	0	0	0
-0.01865	-11.362	3.7183	11.943	0	0	0	0
-0.023364	-11.403	3.8333	11.951	0	0	0	0
-0.032478	-11.447	3.9433	11.934	0	0	0	0
-0.045633	-11.492	4.0437	11.891	0	0	0	0
-0.062479	-11.539	4.1331	11.83	0	0	0	0
-0.083325	-11.585	4.2123	11.768	0	0	0	0
-0.10958	-11.629	4.2842	11.722	0	0	0	0
-0.14313	-11.672	4.353	11.707	0	0	0	0
-0.18543	-11.714	4.4227	11.73	0	0	0	0
-0.2372	-11.755	4.4958	11.789	0	0	0	0
-0.29845	-11.798	4.5714	11.874	0	0	0	0
-0.36852	-11.843	4.6462	11.965	0	0	2.0602	3.9954
-0.44604	-11.89	4.7165	12.045	0	0	0	0
-0.52891	-11.94	4.781	12.104	0	0	0	0
-0.61412	-11.992	4.8393	12.139	0	0	0	0
-0.69769	-12.043	4.8913	12.151	0	0	0	0
-0.77525	-12.091	4.9368	12.144	0	0	0	0
-0.84338	-12.133	4.9767	12.12	0	0	0	0
-0.90049	-12.168	5.0122	12.081	0	0	0	0
-0.9469	-12.193	5.0444	12.026	0	0	0	0
-0.98451	-12.206	5.0741	11.961	0	0	0	0
-1.0165	-12.206	5.1006	11.895	0	0	0	0
-1.0467	-12.191	5.1224	11.841	0	0	0	0
-1.079	-12.164	5.1376	11.811	0	0	0	0
-1.1158	-12.131	5.1455	11.812	0	0	0	0
-1.1567	-12.097	5.1463	11.849	0	0	0	0
-1.1987	-12.068	5.1407	11.923	0	0	0	0
-1.2376	-12.047	5.1302	12.026	0	0	0	0
-1.2704	-12.034	5.1167	12.144	0	0	0	0
-1.296	-12.025	5.1022	12.255	0	0	0	0
-1.3152	-12.017	5.0877	12.346	0	0	0	0
-1.33	-12.004	5.0725	12.413	0	0	0	0
-1.3425	-11.984	5.0541	12.455	0	0	0	0
-1.354	-11.956	5.0293	12.477	0	0	0	0
-1.3648	-11.925	4.9951	12.479	0	0	0	0
-1.3746	-11.893	4.9497	12.465	0	0	0	0
-1.3831	-11.865	4.8929	12.444	0	0	0	0
-1.3898	-11.845	4.8253	12.428	0	0	0	0
-1.3946	-11.833	4.7483	12.433	0	0	0	0
-1.3975	-11.831	4.6644	12.472	0	0	0	0
-1.3989	-11.837	4.5782	12.55	0	0	0	0
-1.3994	-11.851	4.4939	12.662	0	0	0	0
-1.3994	-11.869	4.4137	12.785	0	0	0	0
-1.3994	-11.89	4.3386	12.899	0	0	0	0
-1.3999	-11.911	4.2687	12.982	0	0	0	0
-1.4014	-11.933	4.2045	13.022	0	0	0	0
-1.4044	-11.955	4.145	13.016	0	0	0	0
-1.4093	-11.979	4.0879	12.973	0	0	0	0
-1.4163	-12.005	4.0306	12.914	0	0	0	0
-1.4255	-12.037	3.9719	12.859	0	0	0	0
-1.4368	-12.076	3.9105	12.822	0	0	0	0
-1.45	-12.122	3.8444	12.806	0	0	0	0
-1.4641	-12.172	3.7714	12.806	0	0	0	0
-1.4779	-12.224	3.6898	12.818	0	0	0	0
-1.4901	-12.276	3.5985	12.85	0	0	0	0
-1.5002	-12.325	3.4973	12.917	0	0	0	0
-1.5086	-12.372	3.3877	13.03	0	0	0	0
-1.5166	-12.416	3.2715	13.178	0	0	0	0
-1.5258	-12.456	3.1498	13.331	0	0	0	0
-1.5377	-12.492	3.0228	13.457	0	0	0	0
-1.5529	-12.525	2.8916	13.535	0	0	0	0
-1.5709	-12.556	2.7587	13.567	0	0	0	0
-1.5909	-12.584	2.6272	13.566	0	0	0	0
-1.6118	-12.609	2.5008	13.546	0	0	0	0
-1.6335	-12.632	2.3823	13.518	-0.36045	-4.1006	0	0
-1.6561	-12.65	2.2723	13.491	0	0	0	0
-1.6803	-12.665	2.169	13.476	0	0	0	0
-1.7072	-12.674	2.0688	13.486	0	0	0	0
-1.7373	-12.68	1.9684	13.532	0	0	0	0
-1.7707	-12.683	1.8668	13.615	0	0	0	0
-1.8068	-12.686	1.7667	13.717	0	0	0	0
-1.8442	-12.69	1.6722	13.812	0	0	0	0
-1.8805	-12.696	1.5853	13.876	0	0	0	0
-1.9129	-12.706	1.5052	13.901	0	0	0	0
-1.94	-12.719	1.4309	13.891	0	0	0	0
-1.9618	-12.734	1.3635	13.856	0	0	0	0
-1.9789	-12.748	1.3043	13.816	0	0	0	0
-1.9922	-12.758	1.2539	13.782	0	0	0	0
-2.0023	-12.763	1.2117	13.766	0	0	0	0
-2.0097	-12.764	1.177	13.771	0	0	0	0
-2.0146	-12.763	1.1494	13.799	0	0	0	0
-2.0174	-12.761	1.1284	13.848	0	0	0	0
-2.0182	-12.76	1.113	13.916	0	0	0	0
-2.0171	-12.761	1.1019	13.999	0	0	-2.0129	-12.754
-2.0137	-12.768	1.093	14.1	0	0	0	0
-2.0075	-12.78	1.0837	14.227	0	0	0	0
-1.9979	-12.798	1.0713	14.387	0	0	0	0
-1.9842	-12.823	1.0542	14.577	0	0	0	0
-1.9655	-12.853	1.0325	14.776	0	0	0	0
-1.9408	-12.888	1.0078	14.95	0	0	0	0
-1.9102	-12.926	0.98266	15.072	0	0	0	0
-1.8752	-12.963	0.95923	15.131	0	0	0	0
-1.8391	-12.996	0.93818	15.125	0	0	0	0
-1.8053	-13.022	0.91867	15.062	0	0	0	0
-1.7765	-13.04	0.89966	14.956	0	0	0	0
-1.7542	-13.048	0.88132	14.829	0	0	0	0
-1.7391	-13.048	0.86581	14.705	0	0	0	0
-1.7312	-13.041	0.8568	14.6	0	0	0	0
-1.7296	-13.027	0.85838	14.514	0	0	0	0
-1.7318	-13.01	0.87428	14.439	0	0	0	0
-1.7336	-12.991	0.90735	14.365	0	0	0	0
-1.7302	-12.974	0.95864	14.285	0	0	0	0
-1.7173	-12.963	1.0271	14.202	0	0	0	0
-1.6923	-12.958	1.1107	14.123	0	0	0	0
-1.6554	-12.961	1.2086	14.06	0	0	0	0
-1.6093	-12.967	1.3205	14.018	0	0	0	0
-1.5583	-12.974	1.4459	14	0	0	0	0
-1.5064	-12.98	1.5829	13.999	0	0	0	0
-1.4562	-12.985	1.7278	14.004	0	0	0	0
-1.4084	-12.99	1.8753	13.998	0	0	0	0
-1.3622	-12.997	2.0207	13.962	1.9779	14.283	0	0
-1.3162	-13.006	2.1602	13.886	0	0	0	0
-1.2697	-13.017	2.2899	13.781	0	0	0	0
-1.2226	-13.029	2.406	13.672	0	0	0	0
-1.1754	-13.041	2.5064	13.587	0	0	0	0
-1.1291	-13.05	2.5922	13.549	0	0	0	0
-1.0845	-13.057	2.6677	13.559	0	0	0	0
-1.0425	-13.062	2.7391	13.602	0	0	0	0
-1.004	-13.066	2.8121	13.646	0	0	0	0
-0.96955	-13.067	2.889	13.666	0	0	0	0
-0.94031	-13.068	2.9687	13.651	0	0	0	0
-0.91735	-13.068	3.0481	13.603	0	0	0	0
-0.90114	-13.068	3.1241	13.537	0	0	0	0
-0.891	-13.066	3.1935	13.472	0	0	3.1549	13.368
-0.88537	-13.064	3.2536	13.422	0	0	0	0
-0.88228	-13.057	3.3026	13.396	0	0	0	0
-0.87991	-13.041	3.3419	13.399	0	0	0	0
-0.87673	-13.014	3.3753	13.433	0	0	0	0
-0.8714	-12.969	3.4081	13.492	0	0	0	0
-0.86254	-12.908	3.4438	13.567	0	0	0	0
-0.84892	-12.831	3.4831	13.639	0	0	0	0
-0.83003	-12.747	3.5241	13.689	0	0	0	0
-0.8062	-12.665	3.5646	13.709	0	0	0	0
-0.77863	-12.591	3.6026	13.706	0	0	0	0
-0.74959	-12.53	3.6371	13.69	0	0	0	0
-0.72229	-12.481	3.6674	13.669	0	0	0	0
-0.7001	-12.438	3.6929	13.65	0	0	0	0
-0.68534	-12.395	3.713	13.634	0	0	0	0
-0.67882	-12.345	3.7259	13.621	0	0	0	0
-0.67998	-12.282	3.7285	13.612	0	0	0	0
-0.68729	-12.205	3.7173	13.607	0	0	0	0
-0.69857	-12.112	3.6901	13.608	0	0	0	0
-0.71137	-12.003	3.6478	13.617	0	0	0	0
-0.72326	-11.877	3.5952	13.636	0	0	0	0
-0.73215	-11.734	3.5383	13.668	0	0	0	0
-0.73673	-11.575	3.4827	13.718	0	0	0	0
-0.73689	-11.408	3.4315	13.782	0	0	0	0
-0.73344	-11.244	3.3841	13.849	0	0	0	0
-0.72732	-11.092	3.3365	13.908	0	0	0	0
-0.71954	-10.961	3.2833	13.946	0	0	0	0
-0.71109	-10.854	3.2201	13.956	0	0	0	0
-0.70242	-10.771	3.1451	13.937	0	0	0	0
-0.69327	-10.71	3.0595	13.898	0	0	0	0
-0.68348	-10.666	2.9657	13.852	0	0	0	0
-0.6735	-10.635	2.8662	13.817	-0.66986	-10.611	0	0
-0.66425	-10.615	2.7627	13.799	0	0	0	0
-0.65664	-10.603	2.657	13.797	0	0	0	0
-0.6512	-10.597	2.5504	13.807	0	0	0	0
-0.64799	-10.594	2.4458	13.825	0	0	0	0
-0.6467	-10.594	2.3467	13.852	0	0	0	0
-0.64687	-10.595	2.256	13.89	0	0	0	0
-0.648	-10.597	2.175	13.94	0	0	0	0
-0.64958	-10.598	2.1028	14.006	0	0	0	0
-0.65096	-10.599	2.0364	14.089	0	0	0	0
-0.65134	-10.6	1.9713	14.183	0	0	0	0
-0.6496	-10.6	1.9026	14.278	0	0	0	0
-0.64439	-10.6	1.8256	14.365	0	0	0	0
-0.63428	-10.6	1.7377	14.433	0	0	0	0
-0.61823	-10.6	1.6394	14.473	0	0	0	0
-0.59639	-10.599	1.5336	14.481	0	0	0	0
-0.57083	-10.599	1.4231	14.465	0	0	0	0
-0.54526	-10.598	1.3107	14.442	0	0	0	0
-0.52339	-10.598	1.2006	14.423	0	0	0	0
-0.50727	-10.598	1.0979	14.416	0	0	0	0
-0.49703	-10.599	1.0069	14.423	0	0	0	0
-0.49164	-10.6	0.92962	14.437	0	0	0	0
-0.48966	-10.601	0.86555	14.448	0	0	0	0
-0.48977	-10.603	0.81212	14.448	0	0	0	0
-0.49096	-10.605	0.76571	14.434	0	0	0	0
-0.49254	-10.606	0.72337	14.406	0	0	0	0
-0.49411	-10.605	0.68415	14.37	0	0	0	0
-0.49542	-10.6	0.64944	14.331	0	0	0	0
-0.49628	-10.589	0.62221	14.298	0	0	0	0
-0.49645	-10.57	0.60509	14.276	0	0	0	0
-0.49559	-10.541	0.59862	14.262	0	0	0	0
-0.49324	-10.506	0.6003	14.25	0	0	0	0
-0.48874	-10.467	0.60525	14.237	0	0	-0.47962	-10.421
-0.48107	-10.433	0.60779	14.232	0	0	0	0
-0.46837	-10.411	0.60365	14.248	0	0	0	0
-0.44817	-10.405	0.59097	14.294	0	0	0	0
-0.4185	-10.417	0.56966	14.377	0	0	0	0
-0.37971	-10.441	0.54098	14.492	0	0	0	0
-0.3347	-10.473	0.5081	14.62	0	0	0	0
-0.28701	-10.506	0.47596	14.74	0	0	0	0
-0.23913	-10.538	0.44913	14.834	0	0	0	0
-0.19278	-10.571	0.4291	14.897	0	0	0	0
-0.14936	-10.605	0.41363	14.934	0	0	0	0
-0.1091	-10.64	0.39776	14.952	0	0	0	0
-0.070399	-10.671	0.37527	14.959	0	0	0	0
-0.030442	-10.695	0.33997	14.963	0	0	0	0
0.013472	-10.711	0.28703	14.971	0	0	0	0
0.06273	-10.721	0.21365	14.984	0	0	0	0
0.1168	-10.727	0.11891	15.006	0	0	0	0
0.17359	-10.735	0.00403	15.037	0	0	0	0
0.23068	-10.747	-0.12604	15.073	0	0	0	0
0.28596	-10.767	-0.26321	15.11	0	0	0	0
0.33765	-10.795	-0.40029	15.138	0	0	0	0
0.38469	-10.827	-0.53321	15.146	0	0	0	0
0.42727	-10.86	-0.65926	15.12	0	0	0	0
0.46682	-10.895	-0.77578	15.052	0	0	0	0
0.50534	-10.934	-0.88204	14.946	0	0	0	0
0.54439	-10.979	-0.98163	14.813	0	0	0	0
0.58388	-11.034	-1.0819	14.669	0	0	0	0
0.62118	-11.097	-1.191	14.529	0	0	0	0
0.65149	-11.169	-1.3154	14.414	0	0	0	0
0.66983	-11.249	-1.4591	14.34	0	0	0	0
0.67288	-11.338	-1.6227	14.318	0	0	0	0
0.65997	-11.434	-1.8024	14.346	0	0	0	0
0.63327	-11.533	-1.9913	14.414	-2.0938	14.304	0	0
0.59708	-11.628	-2.1818	14.507	0	0	0	0
0.556	-11.716	-2.3682	14.605	0	0	0	0
0.51325	-11.792	-2.5468	14.691	0	0	0	0
0.47021	-11.854	-2.7165	14.759	0	0	0	0
0.42678	-11.903	-2.8756	14.809	0	0	0	0
0.38177	-11.941	-3.0202	14.833	0	0	0	0
0.3337	-11.97	-3.1456	14.822	0	0	0	0
0.28159	-11.992	-3.2504	14.767	0	0	0	0
0.22491	-12.013	-3.3375	14.673	0	0	0	0
0.16321	-12.039	-3.4125	14.559	0	0	-3.3264	14.522
0.096683	-12.076	-3.4804	14.446	0	0	0	0
0.026867	-12.127	-3.543	14.356	0	0	0	0
-0.043592	-12.195	-3.6004	14.297	0	0	0	0
-0.11154	-12.275	-3.6525	14.272	0	0	0	0
-0.17356	-12.36	-3.7008	14.278	0	0	0	0
-0.22648	-12.442	-3.7476	14.313	0	0	0	0
-0.26876	-12.512	-3.7948	14.372	0	0	0	0
-0.3017	-12.567	-3.8434	14.45	0	0	0	0
-0.32923	-12.601	-3.8931	14.541	0	0	0	0
-0.35678	-12.614	-3.9428	14.647	0	0	0	0
-0.38987	-12.603	-3.991	14.767	0	0	0	0
-0.43269	-12.568	-4.036	14.892	0	0	0	0
-0.48668	-12.512	-4.0757	15.004	0	0	0	0
-0.55005	-12.437	-4.1076	15.083	0	0	0	0
-0.61894	-12.35	-4.131	15.122	0	0	0	0
-0.68866	-12.254	-4.1471	15.131	0	0	0	0
-0.75468	-12.152	-4.1583	15.124	0	0	0	0
-0.81364	-12.048	-4.1665	15.111	0	0	0	0
-0.86423	-11.945	-4.1725	15.099	0	0	0	0
-0.907	-11.847	-4.1766	15.09	0	0	0	0
-0.94329	-11.757	-4.1785	15.08	0	0	0	0
-0.97387	-11.676	-4.1773	15.067	0	0	0	0
-0.9986	-11.604	-4.1712	15.046	0	0	0	0
-1.0169	-11.538	-4.1578	15.01	0	0	0	0
-1.028	-11.475	-4.1347	14.957	0	0	0	0
-1.0306	-11.409	-4.1004	14.887	0	0	0	0
-1.0236	-11.334	-4.056	14.809	0	0	0	0
-1.0066	-11.247	-4.004	14.734	0	0	0	0
-0.98037	-11.148	-3.9471	14.676	0	0	0	0
-0.94755	-11.041	-3.8864	14.641	0	0	0	0
-0.91166	-10.931	-3.8215	14.636	0	0	0	0
-0.87579	-10.823	-3.7516	14.667	0	0	0	0
-0.84204	-10.72	-3.6766	14.738	-0.86178	-10.61	0	0
-0.81229	-10.62	-3.5973	14.841	0	0	0	0
-0.7891	-10.52	-3.5136	14.953	0	0	0	0
-0.77554	-10.414	-3.4249	15.04	0	0	0	0
-0.77423	-10.303	-3.3302	15.08	0	0	0	0
-0.78627	-10.187	-3.2288	15.064	0	0	0	0
-0.81105	-10.069	-3.1212	15.003	0	0	0	0
-0.84609	-9.95	-3.0102	14.914	0	0	0	0
-0.88702	-9.831	-2.8985	14.812	0	0	0	0
-0.92781	-9.7174	-2.7887	14.711	0	0	0	0
-0.96244	-9.6175	-2.6835	14.625	0	0	0	0
-0.98682	-9.5369	-2.5846	14.565	0	0	0	0
-0.99975	-9.4759	-2.492	14.535	0	0	0	0
-1.0025	-9.4317	-2.4049	14.53	0	0	0	0
-0.99741	-9.4011	-2.3217	14.535	0	0	-0.97977	-9.3452
-0.98707	-9.3814	-2.2399	14.53	0	0	0	0
-0.97317	-9.3697	-2.1564	14.505	0	0	0	0
-0.95686	-9.3627	-2.0688	14.459	0	0	0	0
-0.93952	-9.3569	-1.9776	14.399	0	0	0	0
-0.92342	-9.3498	-1.884	14.333	0	0	0	0
-0.91157	-9.3403	-1.7877	14.263	0	0	0	0
-0.90682	-9.3277	-1.6878	14.186	0	0	0	0
-0.91093	-9.3121	-1.5831	14.105	0	0	0	0
-0.92403	-9.294	-1.4737	14.023	0	0	0	0
-0.94435	-9.2741	-1.3632	13.95	0	0	0	0
-0.96861	-9.254	-1.2584	13.892	0	0	0	0
-0.99319	-9.2361	-1.1667	13.85	0	0	0	0
-1.0156	-9.2234	-1.0931	13.819	0	0	0	0
-1.0347	-9.2179	-1.0375	13.793	0	0	0	0
-1.0508	-9.2201	-0.99615	13.765	0	0	0	0
-1.0639	-9.2289	-0.96323	13.728	0	0	0	0
-1.0736	-9.2418	-0.93381	13.679	0	0	0	0
-1.0795	-9.2562	-0.90514	13.62	0	0	0	0
-1.0811	-9.271	-0.87695	13.56	0	0	0	0
-1.0775	-9.287	-0.85085	13.507	0	0	0	0
-1.0681	-9.3063	-0.82871	13.459	0	0	0	0
-1.0523	-9.3313	-0.81129	13.403	0	0	0	0
-1.0304	-9.3627	-0.79822	13.321	0	0	0	0
-1.0042	-9.4	-0.78908	13.202	0	0	0	0
-0.97717	-9.4415	-0.78434	13.042	0	0	0	0
-0.95344	-9.4852	-0.78558	12.848	0	0	0	0
-0.93638	-9.5295	-0.79482	12.632	0	0	0	0
-0.92761	-9.5733	-0.81355	12.411	0	0	0	0
-0.92717	-9.6158	-0.8425	12.206	0	0	0	0
-0.93363	-9.6547	-0.882	12.034	0	0	0	0
-0.94443	-9.6875	-0.93211	11.9	0	0	0	0
-0.95674	-9.7129	-0.99185	11.8	0	0	0	0
-0.96883	-9.7315	-1.0583	11.725	0	0	0	0
-0.98042	-9.7458	-1.127	11.663	0	0	0	0
-0.99217	-9.7593	-1.1937	11.601	0	0	0	0
-1.0047	-9.7757	-1.2573	11.524	0	0	0	0
-1.0181	-9.7974	-1.3213	11.421	0	0	0	0
-1.0315	-9.8254	-1.391	11.289	0	0	0	0
-1.0444	-9.8587	-1.4711	11.135	0	0	0	0
-1.0564	-9.8953	-1.5632	10.971	0	0	0	0
-1.0674	-9.9334	-1.6665	10.808	0	0	0	0
-1.0768	-9.9727	-1.7796	10.652	0	0	0	0
-1.0838	-10.013	-1.9001	10.511	-1.8977	10.281	0	0
-1.0878	-10.053	-2.0242	10.391	0	0	0	0
-1.0891	-10.091	-2.1464	10.29	0	0	0	0
-1.088	-10.125	-2.2617	10.198	0	0	0	0
-1.0848	-10.158	-2.3669	10.099	0	0	0	0
-1.0799	-10.194	-2.4599	9.986	0	0	0	0
-1.0739	-10.232	-2.5408	9.8569	0	0	0	0
-1.0676	-10.272	-2.6116	9.7172	0	0	0	0
-1.0616	-10.31	-2.6757	9.5775	0	0	0	0
-1.0558	-10.341	-2.7353	9.4494	0	0	-2.7915	9.3438
-1.0488	-10.367	-2.7917	9.3403	0	0	0	0
-1.0392	-10.387	-2.8465	9.2518	0	0	0	0
-1.0252	-10.401	-2.9015	9.182	0	0	0	0
-1.0064	-10.408	-2.9567	9.1248	0	0	0	0
-0.98317	-10.408	-3.0097	9.0714	0	0	0	0
-0.95686	-10.402	-3.0571	9.0144	0	0	0	0
-0.92938	-10.393	-3.0971	8.9524	0	0	0	0
-0.90274	-10.384	-3.1312	8.8899	0	0	0	0
-0.87885	-10.378	-3.1632	8.8351	0	0	0	0
-0.85923	-10.375	-3.1968	8.7983	0	0	0	0
-0.84476	-10.373	-3.234	8.7899	0	0	0	0
-0.83571	-10.368	-3.274	8.8156	0	0	0	0
-0.83204	-10.356	-3.3138	8.873	0	0	0	0
-0.83354	-10.332	-3.3504	8.9494	0	0	0	0
-0.83954	-10.289	-3.3829	9.0256	0	0	0	0
-0.84824	-10.226	-3.4129	9.0827	0	0	0	0
-0.85595	-10.142	-3.4427	9.1097	0	0	0	0
-0.857	-10.044	-3.4735	9.1055	0	0	0	0
-0.8446	-9.9405	-3.5036	9.0782	0	0	0	0
-0.81232	-9.8413	-3.5299	9.043	0	0	0	0
-0.75558	-9.7534	-3.5475	9.0159	0	0	0	0
-0.67329	-9.6806	-3.5516	9.0059	0	0	0	0
-0.56873	-9.6236	-3.5389	9.0147	0	0	0	0
-0.44867	-9.5802	-3.51	9.0406	0	0	0	0
-0.32114	-9.5463	-3.4673	9.0771	0	0	0	0
-0.19385	-9.5146	-3.413	9.1093	0	0	0	0
-0.073102	-9.4758	-3.3484	9.119	0	0	0	0
0.037787	-9.4213	-3.2747	9.0982	0	0	0	0
0.13984	-9.3478	-3.1949	9.0574	0	0	0	0
0.23743	-9.2592	-3.1127	9.0188	0	0	0	0
0.33576	-9.1657	-3.0312	9.0048	0	0	0	0
0.43947	-9.081	-2.9521	9.0272	0	0	0	0
0.55235	-9.0162	-2.8739	9.0851	0	0	0	0
0.6769	-8.9767	-2.7934	9.1653	0	0	0	0
0.81337	-8.9613	-2.7061	9.2469	0	0	0	0
0.959	-8.9638	-2.6081	9.3108	0	0	0	0
1.1087	-8.9766	-2.4971	9.3489	0	0	0	0
1.2568	-8.9941	-2.3738	9.3601	0	0	0	0
1.3984	-9.012	-2.2419	9.3406	0	0	0	0
1.5299	-9.0273	-2.1071	9.2814	0	0	0	0
1.6495	-9.0395	-1.9748	9.1813	1.6957	-8.9517	0	0
1.7578	-9.0489	-1.8493	9.0564	0	0	0	0
1.8585	-9.0563	-1.7325	8.9311	0	0	0	0
1.9574	-9.062	-1.6247	8.8236	0	0	0	0
2.0588	-9.0674	-1.5242	8.7412	0	0	0	0
2.1647	-9.0748	-1.4267	8.6831	0	0	0	0
2.2754	-9.0874	-1.3271	8.6438	0	0	2.2171	-9.0305
2.3901	-9.1088	-1.2223	8.618	0	0	0	0
2.5072	-9.1419	-1.1119	8.6023	0	0	0	0
2.6263	-9.1878	-0.99712	8.5964	0	0	0	0
2.748	-9.2469	-0.88009	8.6033	0	0	0	0
2.8729	-9.3184	-0.76453	8.6268	0	0	0	0
3.0001	-9.3996	-0.655	8.6648	0	0	0	0
3.1259	-9.4853	-0.55539	8.703	0	0	0	0
3.2452	-9.5676	-0.46817	8.7205	0	0	0	0
3.353	-9.6381	-0.39422	8.7064	0	0	0	0
3.4462	-9.6915	-0.3323	8.6657	0	0	0	0
3.5244	-9.7272	-0.27891	8.6113	0	0	0	0
3.5899	-9.7476	-0.2294	8.5537	0	0	0	0
3.6463	-9.7564	-0.17926	8.4985	0	0	0	0
3.697	-9.758	-0.12492	8.4489	0	0	0	0
3.7441	-9.7573	-0.064586	8.4095	0	0	0	0
3.7889	-9.7595	0.000652	8.3884	0	0	0	0
3.832	-9.7691	0.067288	8.3946	0	0	0	0
3.8739	-9.7887	0.13185	8.431	0	0	0	0
3.9154	-9.8191	0.1926	8.4894	0	0	0	0
3.957	-9.8606	0.24846	8.5535	0	0	0	0
3.9996	-9.9136	0.29708	8.6113	0	0	0	0
4.0441	-9.978	0.33507	8.6692	0	0	0	0
4.0907	-10.054	0.36005	8.7551	0	0	0	0
4.1388	-10.139	0.37195	8.9047	-4.1511	11.212	0	0
4.1874	-10.233	0.3727	9.141	0	0	-4.0906	9.557
