## Supplementary material for "How to control unpredictable others in court-net sports": Collegiate match data: u3_5_2.txt

-0.35003	-12.018	3.0873	10.682	0	0	-0.34716	-11.999
-0.34962	-12.023	3.1064	10.681	0	0	0	0
-0.34818	-12.033	3.1305	10.674	0	0	0	0
-0.34573	-12.048	3.1575	10.657	0	0	0	0
-0.34247	-12.07	3.185	10.622	0	0	0	0
-0.33887	-12.094	3.2105	10.564	0	0	0	0
-0.33527	-12.119	3.2318	10.484	0	0	0	0
-0.33155	-12.142	3.2478	10.391	0	0	0	0
-0.32742	-12.16	3.2585	10.298	0	0	0	0
-0.32298	-12.175	3.2649	10.215	0	0	0	0
-0.31909	-12.187	3.2684	10.15	0	0	0	0
-0.31725	-12.199	3.2706	10.107	0	0	0	0
-0.31874	-12.213	3.2731	10.082	0	0	0	0
-0.32399	-12.232	3.2773	10.071	0	0	0	0
-0.3323	-12.257	3.2842	10.068	0	0	0	0
-0.34228	-12.289	3.2941	10.067	0	0	0	0
-0.35258	-12.328	3.306	10.064	0	0	0	0
-0.36242	-12.37	3.3182	10.053	3.3165	10.057	0	0
-0.37143	-12.411	3.3287	10.032	0	0	0	0
-0.37945	-12.449	3.3357	9.9994	0	0	0	0
-0.38659	-12.481	3.3374	9.9567	0	0	0	0
-0.39343	-12.507	3.333	9.9101	0	0	0	0
-0.4009	-12.53	3.323	9.868	0	0	0	0
-0.40991	-12.554	3.3093	9.8359	0	0	0	0
-0.42123	-12.583	3.2939	9.8154	0	0	0	0
-0.4356	-12.619	3.2776	9.8049	0	0	0	0
-0.45358	-12.665	3.2601	9.8018	0	0	0	0
-0.47523	-12.719	3.2414	9.8035	0	0	0	0
-0.49993	-12.777	3.2224	9.8075	0	0	0	0
-0.52648	-12.837	3.2048	9.8119	0	0	0	0
-0.55322	-12.894	3.19	9.8156	0	0	0	0
-0.57863	-12.948	3.178	9.8181	0	0	0	0
-0.60189	-12.995	3.1677	9.8194	0	0	0	0
-0.62309	-13.036	3.1579	9.8201	0	0	0	0
-0.64297	-13.07	3.148	9.8209	0	0	0	0
-0.66231	-13.1	3.1387	9.8228	0	0	0	0
-0.68097	-13.127	3.1314	9.8271	0	0	0	0
-0.69722	-13.154	3.128	9.8354	0	0	0	0
-0.708	-13.184	3.1298	9.8492	0	0	0	0
-0.70999	-13.218	3.1379	9.8696	0	0	0	0
-0.70113	-13.257	3.1528	9.8958	0	0	0	0
-0.68164	-13.299	3.1735	9.9236	0	0	0	0
-0.65421	-13.342	3.1977	9.9452	0	0	0	0
-0.62338	-13.382	3.2217	9.9513	0	0	3.235	10.044
-0.59423	-13.418	3.2428	9.9383	0	0	0	0
-0.57077	-13.448	3.2593	9.9108	0	0	0	0
-0.5549	-13.472	3.271	9.8784	0	0	0	0
-0.5463	-13.488	3.2781	9.8496	0	0	0	0
-0.54314	-13.499	3.2815	9.8286	0	0	0	0
-0.54325	-13.505	3.2822	9.8159	0	0	0	0
-0.54475	-13.507	3.2809	9.8099	0	0	0	0
-0.54634	-13.508	3.2781	9.8084	0	0	0	0
-0.54714	-13.508	3.2741	9.8083	0	0	0	0
-0.54667	-13.508	3.2691	9.8068	0	0	0	0
-0.54476	-13.507	3.2637	9.801	0	0	0	0
-0.54161	-13.507	3.2584	9.7881	0	0	0	0
-0.53794	-13.506	3.2533	9.7665	0	0	0	0
-0.53521	-13.503	3.2483	9.7366	-0.54733	-13.478	0	0
-0.53581	-13.497	3.2425	9.7029	0	0	0	0
-0.54325	-13.487	3.2346	9.6746	0	0	0	0
-0.56199	-13.472	3.2232	9.6628	0	0	0	0
-0.59698	-13.451	3.2076	9.6745	0	0	0	0
-0.65268	-13.423	3.1873	9.7084	0	0	0	0
-0.73165	-13.387	3.1628	9.7538	0	0	0	0
-0.83329	-13.341	3.1348	9.7956	0	0	0	0
-0.95357	-13.286	3.104	9.823	0	0	0	0
-1.0861	-13.223	3.0714	9.835	0	0	0	0
-1.2239	-13.156	3.039	9.8374	0	0	0	0
-1.3615	-13.086	3.0092	9.8378	0	0	0	0
-1.4954	-13.019	2.9837	9.8442	0	0	0	0
-1.6242	-12.954	2.9628	9.8658	0	0	0	0
-1.7474	-12.894	2.9456	9.9115	0	0	0	0
-1.8649	-12.837	2.9303	9.9887	0	0	0	0
-1.9764	-12.785	2.9156	10.099	0	0	0	0
-2.0811	-12.739	2.9009	10.235	0	0	0	0
-2.1779	-12.697	2.887	10.377	0	0	0	0
-2.2662	-12.662	2.8739	10.504	0	0	0	0
-2.3458	-12.63	2.8607	10.609	0	0	0	0
-2.4159	-12.601	2.8453	10.693	0	0	0	0
-2.4747	-12.574	2.8255	10.768	0	0	0	0
-2.5204	-12.549	2.7993	10.839	0	0	0	0
-2.5536	-12.526	2.7649	10.906	0	0	0	0
-2.5774	-12.504	2.721	10.969	0	0	0	0
-2.5963	-12.482	2.6676	11.032	0	0	0	0
-2.614	-12.457	2.606	11.1	0	0	-2.5607	-12.478
-2.6325	-12.429	2.539	11.179	0	0	0	0
-2.6516	-12.401	2.4694	11.272	0	0	0	0
-2.67	-12.376	2.3995	11.383	0	0	0	0
-2.687	-12.355	2.3316	11.507	0	0	0	0
-2.7028	-12.339	2.2682	11.642	0	0	0	0
-2.7182	-12.326	2.2113	11.784	0	0	0	0
-2.7335	-12.316	2.1619	11.932	0	0	0	0
-2.7486	-12.306	2.1192	12.075	0	0	0	0
-2.7622	-12.294	2.0812	12.202	0	0	0	0
-2.7708	-12.277	2.0457	12.301	0	0	0	0
-2.7698	-12.254	2.0118	12.368	0	0	0	0
-2.7542	-12.229	1.9792	12.401	0	0	0	0
-2.72	-12.207	1.9476	12.402	0	0	0	0
-2.6663	-12.192	1.9171	12.375	0	0	0	0
-2.5958	-12.189	1.8875	12.326	0	0	0	0
-2.5148	-12.199	1.8583	12.261	0	0	0	0
-2.4318	-12.221	1.8287	12.185	0	0	0	0
-2.3549	-12.25	1.7996	12.108	0	0	0	0
-2.289	-12.281	1.7731	12.038	0	0	0	0
-2.2347	-12.31	1.7521	11.976	0	0	0	0
-2.1894	-12.336	1.7388	11.919	0	0	0	0
-2.1489	-12.358	1.7341	11.866	0	0	0	0
-2.1082	-12.38	1.7373	11.82	0	0	0	0
-2.0625	-12.406	1.7459	11.779	0	0	0	0
-2.0092	-12.44	1.7574	11.733	0	0	0	0
-1.9487	-12.479	1.7704	11.668	0	0	0	0
-1.8837	-12.524	1.7843	11.581	0	0	0	0
-1.8177	-12.568	1.798	11.479	0	0	0	0
-1.754	-12.611	1.8102	11.375	0	0	0	0
-1.6951	-12.651	1.82	11.28	0	0	0	0
-1.6419	-12.688	1.8273	11.203	0	0	0	0
-1.5942	-12.72	1.8334	11.147	0	0	0	0
-1.5501	-12.751	1.8403	11.111	0	0	0	0
-1.5075	-12.783	1.8503	11.087	0	0	0	0
-1.465	-12.817	1.8655	11.062	0	0	0	0
-1.4224	-12.854	1.8857	11.028	0	0	0	0
-1.3806	-12.892	1.9091	10.987	0	0	0	0
-1.3409	-12.927	1.9329	10.95	0	0	0	0
-1.3048	-12.96	1.9543	10.92	1.176	6.5121	0	0
-1.273	-12.988	1.9723	10.889	0	0	0	0
-1.2461	-13.012	1.9874	10.845	0	0	0	0
-1.2243	-13.034	2.0017	10.78	0	0	0	0
-1.2075	-13.054	2.0165	10.689	0	0	0	0
-1.1946	-13.072	2.0325	10.574	0	0	0	0
-1.1845	-13.086	2.0504	10.441	0	0	0	0
-1.1753	-13.096	2.0711	10.294	0	0	0	0
-1.1643	-13.1	2.095	10.147	0	0	0	0
-1.1476	-13.1	2.1213	10.015	0	0	0	0
-1.1209	-13.097	2.1486	9.9165	0	0	0	0
-1.0811	-13.092	2.1758	9.8589	0	0	1.241	5.5387
-1.0271	-13.086	2.202	9.8399	0	0	0	0
-0.95942	-13.077	2.2273	9.847	0	0	0	0
-0.87997	-13.065	2.2517	9.8669	0	0	0	0
-0.7922	-13.052	2.274	9.8911	0	0	0	0
-0.70126	-13.04	2.2926	9.9151	0	0	0	0
-0.61313	-13.03	2.3065	9.9353	0	0	0	0
-0.53331	-13.022	2.3161	9.9502	0	0	0	0
-0.46665	-13.01	2.3219	9.96	0	0	0	0
-0.41741	-12.991	2.3244	9.9653	0	0	0	0
-0.38856	-12.959	2.3232	9.9663	0	0	0	0
-0.38081	-12.911	2.3169	9.9625	0	0	0	0
-0.39217	-12.848	2.3032	9.9524	0	0	0	0
-0.41857	-12.774	2.28	9.9343	0	0	0	0
-0.45552	-12.694	2.2462	9.9066	0	0	0	0
-0.49974	-12.615	2.2035	9.8696	0	0	0	0
-0.54963	-12.538	2.1562	9.827	0	0	0	0
-0.60422	-12.466	2.1092	9.7836	0	0	0	0
-0.66166	-12.4	2.0665	9.7419	0	0	0	0
-0.71844	-12.342	2.0309	9.7005	0	0	0	0
-0.7702	-12.295	2.0041	9.6565	0	0	0	0
-0.81402	-12.261	1.9854	9.6098	0	0	0	0
-0.84981	-12.239	1.9727	9.565	0	0	0	0
-0.87987	-12.226	1.9635	9.5303	0	0	0	0
-0.90746	-12.219	1.9552	9.5124	0	0	0	0
-0.93548	-12.216	1.9456	9.5147	0	0	0	0
-0.96553	-12.216	1.9333	9.5365	0	0	0	0
-0.99782	-12.218	1.9181	9.5735	0	0	0	0
-1.0318	-12.222	1.902	9.6172	0	0	0	0
-1.0666	-12.226	1.8871	9.6582	0	0	0	0
-1.1023	-12.232	1.8749	9.691	0	0	0	0
-1.1397	-12.239	1.8657	9.7164	0	0	0	0
-1.181	-12.246	1.8591	9.7406	0	0	0	0
-1.2286	-12.255	1.8546	9.7722	-0.21995	-2.1842	0	0
-1.2849	-12.266	1.8524	9.821	0	0	0	0
-1.3521	-12.281	1.8531	9.8943	0	0	0	0
-1.4313	-12.3	1.8568	9.9934	0	0	0	0
-1.5223	-12.324	1.8631	10.11	0	0	0	0
-1.6227	-12.354	1.8705	10.231	0	0	0	0
-1.7281	-12.39	1.8771	10.342	0	0	0	0
-1.8326	-12.431	1.8816	10.435	0	0	0	0
-1.9304	-12.472	1.8833	10.503	0	0	0	0
-2.0176	-12.51	1.8824	10.546	0	0	0	0
-2.0921	-12.543	1.8788	10.565	0	0	0	0
-2.1541	-12.567	1.8728	10.568	0	0	0	0
-2.2063	-12.583	1.8649	10.56	0	0	0	0
-2.2527	-12.59	1.8562	10.549	0	0	0	0
-2.2975	-12.587	1.8478	10.542	0	0	0	0
-2.3435	-12.577	1.8403	10.55	0	0	0	0
-2.3928	-12.561	1.8326	10.584	0	0	0	0
-2.4469	-12.544	1.8233	10.656	0	0	0	0
-2.5064	-12.528	1.8103	10.777	0	0	0	0
-2.5709	-12.516	1.7925	10.949	0	0	-0.4564	-2.2305
-2.6383	-12.512	1.7699	11.161	0	0	0	0
-2.7069	-12.518	1.7433	11.392	0	0	0	0
-2.7752	-12.533	1.7133	11.622	0	0	0	0
-2.8427	-12.556	1.6801	11.83	0	0	0	0
-2.9082	-12.586	1.6443	11.992	0	0	0	0
-2.9701	-12.62	1.6073	12.081	0	0	0	0
-3.027	-12.655	1.5705	12.091	0	0	0	0
-3.0784	-12.689	1.5354	12.045	0	0	0	0
-3.1243	-12.721	1.5026	11.972	0	0	0	0
-3.1657	-12.748	1.4723	11.901	0	0	0	0
-3.205	-12.769	1.4439	11.847	0	0	0	0
-3.2456	-12.782	1.4167	11.818	0	0	0	0
-3.2912	-12.79	1.3898	11.814	0	0	0	0
-3.3442	-12.794	1.3616	11.836	0	0	0	0
-3.4046	-12.799	1.3304	11.88	0	0	0	0
-3.4688	-12.809	1.2958	11.941	0	0	0	0
-3.5308	-12.826	1.2588	12.01	0	0	0	0
-3.585	-12.847	1.22	12.073	0	0	0	0
-3.6281	-12.87	1.1785	12.12	0	0	0	0
-3.6595	-12.891	1.1335	12.147	0	0	0	0
-3.68	-12.907	1.0848	12.15	0	0	0	0
-3.6915	-12.918	1.0324	12.126	0	0	0	0
-3.6968	-12.924	0.97585	12.076	0	0	0	0
-3.6982	-12.926	0.91456	12.002	0	0	0	0
-3.698	-12.925	0.84871	11.909	0	0	0	0
-3.6976	-12.921	0.78046	11.799	0	0	0	0
-3.6978	-12.916	0.71399	11.675	0	0	0	0
-3.6988	-12.91	0.6543	11.546	0	0	0	0
-3.7002	-12.905	0.60525	11.426	0	0	0	0
