## Supplementary material for "How to control unpredictable others in court-net sports": Collegiate match data: u3_7_1.txt

-0.75336	12.579	2.5105	-12.445	0	0	-0.75103	12.579
-0.75302	12.58	2.5099	-12.446	0	0	0	0
-0.75452	12.58	2.5095	-12.445	0	0	0	0
-0.75793	12.582	2.5093	-12.445	0	0	0	0
-0.76299	12.583	2.51	-12.443	0	0	0	0
-0.76897	12.585	2.512	-12.44	0	0	0	0
-0.77486	12.586	2.5161	-12.435	0	0	0	0
-0.77982	12.586	2.5228	-12.429	0	0	0	0
-0.78329	12.584	2.5323	-12.422	0	0	0	0
-0.78478	12.579	2.544	-12.415	0	0	0	0
-0.78363	12.57	2.5558	-12.407	0	0	0	0
-0.77886	12.558	2.5632	-12.399	0	0	0	0
-0.76938	12.542	2.5602	-12.392	0	0	0	0
-0.75435	12.527	2.5397	-12.386	0	0	0	0
-0.73387	12.516	2.4965	-12.381	0	0	0	0
-0.70961	12.515	2.4284	-12.377	0	0	0	0
-0.68459	12.52	2.3362	-12.374	0	0	0	0
-0.66175	12.529	2.2234	-12.371	0	0	0	0
-0.64241	12.54	2.0951	-12.367	0	0	0	0
-0.62613	12.553	1.9566	-12.365	0	0	0	0
-0.61182	12.57	1.8135	-12.366	0	0	0	0
-0.59877	12.593	1.6721	-12.373	0.30249	-2.198	0	0
-0.58669	12.623	1.5396	-12.387	0	0	0	0
-0.57503	12.655	1.4226	-12.407	0	0	0	0
-0.56278	12.683	1.3255	-12.43	0	0	0	0
-0.54892	12.698	1.2493	-12.457	0	0	0	0
-0.53309	12.698	1.1918	-12.485	0	0	0	0
-0.51623	12.692	1.1494	-12.513	0	0	0	0
-0.50061	12.693	1.1183	-12.537	0	0	0	0
-0.48847	12.708	1.0945	-12.555	0	0	0	0
-0.48071	12.737	1.0741	-12.565	0	0	0	0
-0.47673	12.77	1.0531	-12.571	0	0	0	0
-0.47534	12.799	1.0283	-12.573	0	0	0	0
-0.4754	12.819	0.99835	-12.573	0	0	0	0
-0.47604	12.829	0.96382	-12.57	0	0	0	0
-0.47678	12.832	0.92694	-12.565	0	0	0	0
-0.4774	12.829	0.89017	-12.555	0	0	0.44178	-3.0097
-0.47793	12.826	0.85534	-12.543	0	0	0	0
-0.47863	12.828	0.82364	-12.526	0	0	0	0
-0.47988	12.84	0.79584	-12.507	0	0	0	0
-0.48215	12.87	0.77228	-12.485	0	0	0	0
-0.48588	12.924	0.75271	-12.461	0	0	0	0
-0.49127	13.007	0.73584	-12.439	0	0	0	0
-0.49799	13.113	0.7193	-12.418	0	0	0	0
-0.50491	13.23	0.69998	-12.401	0	0	0	0
-0.51037	13.335	0.67448	-12.388	0	0	0	0
-0.51265	13.415	0.63974	-12.38	0	0	0	0
-0.51017	13.466	0.59386	-12.376	0	0	0	0
-0.50098	13.489	0.53722	-12.378	0	0	0	0
-0.48215	13.491	0.47267	-12.386	0	0	0	0
-0.45002	13.479	0.40458	-12.402	0	0	0	0
-0.40139	13.461	0.33737	-12.424	0	0	0	0
-0.33502	13.444	0.2744	-12.448	0	0	0	0
-0.25304	13.438	0.2171	-12.475	0	0	0	0
-0.16127	13.455	0.16458	-12.504	0	0	0	0
-0.067382	13.505	0.11402	-12.534	0	0	0	0
0.022026	13.596	0.062065	-12.567	0	0	0	0
0.1029	13.727	0.006041	-12.602	0	0	0	0
0.17376	13.886	-0.055784	-12.639	0	0	0	0
0.23547	14.048	-0.12397	-12.676	0	0	0	0
0.29064	14.184	-0.19722	-12.711	0	0	0	0
0.34248	14.279	-0.27232	-12.743	0	0	0	0
0.39435	14.333	-0.34533	-12.774	0	0	0	0
0.44903	14.355	-0.41312	-12.808	0.19097	3.552	0	0
0.50832	14.355	-0.47377	-12.845	0	0	0	0
0.57335	14.338	-0.52654	-12.886	0	0	0	0
0.64398	14.311	-0.57201	-12.93	0	0	0	0
0.71738	14.273	-0.61172	-12.974	0	0	0	0
0.789	14.225	-0.64727	-13.014	0	0	0	0
0.85635	14.165	-0.67956	-13.05	0	0	0	0
0.92064	14.092	-0.70899	-13.084	0	0	0	0
0.98406	14.011	-0.73598	-13.115	0	0	0	0
1.0469	13.928	-0.76134	-13.145	0	0	0	0
1.1077	13.846	-0.78616	-13.173	0	0	0	0
1.1642	13.765	-0.81135	-13.197	0	0	0	0
1.2142	13.685	-0.83711	-13.216	0	0	0	0
1.2553	13.609	-0.86284	-13.232	0	0	0	0
1.2859	13.541	-0.88729	-13.244	0	0	0	0
1.3068	13.485	-0.90884	-13.252	0	0	0	0
1.3211	13.438	-0.92559	-13.256	0	0	0	0
1.3328	13.397	-0.93554	-13.259	0	0	0	0
1.3458	13.36	-0.93686	-13.262	0	0	1.3136	13.468
1.363	13.33	-0.92806	-13.266	0	0	0	0
1.3871	13.317	-0.9083	-13.275	0	0	0	0
1.4207	13.332	-0.8781	-13.29	0	0	0	0
1.4657	13.378	-0.8399	-13.311	0	0	0	0
1.5227	13.452	-0.79792	-13.336	0	0	0	0
1.5917	13.547	-0.75729	-13.361	0	0	0	0
1.6713	13.649	-0.72266	-13.378	0	0	0	0
1.7574	13.739	-0.69698	-13.382	0	0	0	0
1.8432	13.795	-0.68095	-13.371	0	0	0	0
1.922	13.805	-0.6735	-13.345	0	0	0	0
1.9891	13.772	-0.67309	-13.311	0	0	0	0
2.0425	13.707	-0.6791	-13.274	0	0	0	0
2.0825	13.623	-0.69284	-13.242	0	0	0	0
2.1106	13.532	-0.71685	-13.218	0	0	0	0
2.1291	13.445	-0.75241	-13.203	0	0	0	0
2.1398	13.375	-0.79746	-13.195	0	0	0	0
2.1443	13.329	-0.84701	-13.192	0	0	0	0
2.1445	13.312	-0.89586	-13.194	0	0	0	0
2.1423	13.324	-0.9413	-13.204	0	0	0	0
2.1394	13.366	-0.98387	-13.223	0	0	0	0
2.1366	13.432	-1.0261	-13.254	0	0	0	0
2.1332	13.515	-1.0705	-13.299	0	0	0	0
2.1275	13.607	-1.118	-13.359	0	0	0	0
2.1171	13.698	-1.167	-13.437	0	0	0	0
2.0999	13.781	-1.2144	-13.529	0	0	0	0
2.0746	13.845	-1.2567	-13.631	0	0	0	0
2.0416	13.879	-1.2908	-13.736	0	0	0	0
2.0019	13.873	-1.3151	-13.838	0	0	0	0
1.9569	13.829	-1.3303	-13.933	0	0	0	0
1.9074	13.755	-1.3383	-14.019	0	0	0	0
1.8542	13.67	-1.3418	-14.097	0	0	0	0
1.7979	13.594	-1.3438	-14.172	0	0	0	0
1.7389	13.548	-1.3466	-14.249	0	0	0	0
1.6778	13.543	-1.3511	-14.334	0	0	0	0
1.6158	13.58	-1.3567	-14.432	0	0	0	0
1.5553	13.645	-1.3609	-14.544	0	0	0	0
1.499	13.731	-1.3611	-14.667	0	0	0	0
1.4476	13.833	-1.3558	-14.792	0	0	0	0
1.3994	13.95	-1.3455	-14.91	0	0	0	0
1.3515	14.078	-1.3317	-15.012	0	0	0	0
1.3028	14.207	-1.3163	-15.094	0	0	0	0
1.2549	14.323	-1.3014	-15.153	0	0	0	0
1.2105	14.417	-1.2889	-15.193	-1.2746	-15.224	0	0
1.1713	14.483	-1.2796	-15.215	0	0	0	0
1.1371	14.524	-1.2732	-15.225	0	0	0	0
1.1061	14.546	-1.2691	-15.227	0	0	0	0
1.0764	14.557	-1.2666	-15.224	0	0	0	0
1.0472	14.56	-1.2657	-15.219	0	0	0	0
1.0184	14.561	-1.2664	-15.214	0	0	0	0
0.99069	14.562	-1.2691	-15.208	0	0	0	0
0.96437	14.565	-1.2732	-15.202	0	0	0	0
0.9396	14.57	-1.2783	-15.195	0	0	0	0
0.91684	14.576	-1.2835	-15.188	0	0	0	0
0.89675	14.584	-1.2877	-15.18	0	0	0	0
0.87955	14.593	-1.2894	-15.174	0	0	0	0
0.86459	14.599	-1.2868	-15.171	0	0	-1.2916	-15.128
0.85048	14.599	-1.2782	-15.174	0	0	0	0
0.83611	14.59	-1.2625	-15.184	0	0	0	0
0.82144	14.564	-1.2394	-15.2	0	0	0	0
0.80745	14.519	-1.2092	-15.217	0	0	0	0
0.7953	14.457	-1.1727	-15.232	0	0	0	0
0.78564	14.391	-1.132	-15.242	0	0	0	0
0.77864	14.331	-1.0905	-15.242	0	0	0	0
0.77428	14.282	-1.053	-15.231	0	0	0	0
0.77284	14.238	-1.0234	-15.208	0	0	0	0
0.77523	14.194	-1.0041	-15.175	0	0	0	0
0.78306	14.142	-0.99568	-15.138	0	0	0	0
0.79841	14.083	-0.99743	-15.1	0	0	0	0
0.82328	14.02	-1.0072	-15.066	0	0	0	0
0.85898	13.965	-1.0219	-15.039	0	0	0	0
0.90578	13.925	-1.0388	-15.017	0	0	0	0
0.96304	13.905	-1.0556	-14.997	0	0	0	0
1.0295	13.907	-1.0709	-14.975	0	0	0	0
1.1027	13.933	-1.0835	-14.946	0	0	0	0
1.1783	13.987	-1.0926	-14.908	0	0	0	0
1.2515	14.06	-1.0976	-14.86	0	0	0	0
1.3188	14.133	-1.0984	-14.804	0	0	0	0
1.3788	14.182	-1.0956	-14.74	0	0	0	0
1.4315	14.186	-1.09	-14.674	0	0	0	0
1.4779	14.142	-1.0827	-14.61	0	0	0	0
1.5203	14.064	-1.0742	-14.55	1.5492	13.753	0	0
1.5624	13.969	-1.0649	-14.498	0	0	0	0
1.6089	13.867	-1.054	-14.455	0	0	0	0
1.6641	13.76	-1.0413	-14.421	0	0	0	0
1.7299	13.652	-1.0272	-14.395	0	0	0	0
1.8059	13.543	-1.0129	-14.374	0	0	0	0
1.8903	13.438	-0.99986	-14.356	0	0	0	0
1.9809	13.347	-0.98939	-14.337	0	0	0	0
2.0749	13.278	-0.98246	-14.315	0	0	0	0
2.1681	13.233	-0.97979	-14.289	0	0	0	0
2.2557	13.2	-0.98206	-14.259	0	0	0	0
2.3332	13.164	-0.9895	-14.223	0	0	0	0
2.3992	13.117	-1.001	-14.18	0	0	0	0
2.455	13.061	-1.0142	-14.13	0	0	2.4223	12.924
2.5029	13.006	-1.026	-14.071	0	0	0	0
2.545	12.955	-1.0339	-14.003	0	0	0	0
2.5823	12.908	-1.0367	-13.924	0	0	0	0
2.6146	12.86	-1.0342	-13.834	0	0	0	0
2.641	12.804	-1.0267	-13.733	0	0	0	0
2.6605	12.736	-1.0147	-13.622	0	0	0	0
2.6731	12.66	-0.99923	-13.505	0	0	0	0
2.6795	12.586	-0.98181	-13.388	0	0	0	0
2.6809	12.53	-0.96464	-13.277	0	0	0	0
2.6785	12.499	-0.94998	-13.177	0	0	0	0
2.674	12.492	-0.9395	-13.091	0	0	0	0
2.6688	12.502	-0.93393	-13.017	0	0	0	0
2.6642	12.518	-0.93307	-12.954	0	0	0	0
2.6607	12.534	-0.9359	-12.899	0	0	0	0
2.6591	12.547	-0.94096	-12.848	0	0	0	0
2.66	12.555	-0.9468	-12.796	0	0	0	0
2.6642	12.559	-0.95237	-12.738	0	0	0	0
2.6727	12.56	-0.95743	-12.668	0	0	0	0
2.6862	12.558	-0.96287	-12.584	0	0	0	0
2.7045	12.555	-0.97099	-12.482	0	0	0	0
2.7257	12.552	-0.98512	-12.361	0	0	0	0
2.7467	12.552	-1.0086	-12.221	0	0	0	0
2.7646	12.554	-1.0436	-12.062	0	0	0	0
2.7777	12.561	-1.0897	-11.886	0	0	0	0
2.7851	12.57	-1.144	-11.7	0	0	0	0
2.7856	12.58	-1.2012	-11.511	0	0	0	0
2.7777	12.584	-1.2557	-11.33	0	0	0	0
2.7589	12.576	-1.3031	-11.16	0	0	0	0
2.7259	12.545	-1.3416	-11.004	0	0	0	0
2.6751	12.477	-1.3714	-10.859	0	0	0	0
2.6029	12.364	-1.3932	-10.722	0	0	0	0
2.5079	12.2	-1.4082	-10.589	0	0	0	0
