## Supplementary material for "How to control unpredictable others in court-net sports": Collegiate match data: u3_7_2.txt

-0.92352	11.415	2.916	-11.649	0	0	-0.89764	11.384
-0.92746	11.432	2.9111	-11.683	0	0	0	0
-0.9433	11.456	2.904	-11.73	0	0	0	0
-0.96768	11.484	2.8952	-11.788	0	0	0	0
-0.9948	11.51	2.8856	-11.851	0	0	0	0
-1.0191	11.522	2.8761	-11.912	0	0	0	0
-1.0373	11.516	2.8674	-11.967	0	0	0	0
-1.0483	11.499	2.8597	-12.012	0	0	0	0
-1.0526	11.48	2.8528	-12.046	0	0	0	0
-1.0499	11.467	2.8453	-12.069	0	0	0	0
-1.0396	11.464	2.8358	-12.085	0	0	0	0
-1.0203	11.47	2.8224	-12.097	0	0	0	0
-0.99083	11.481	2.8044	-12.108	0	0	0	0
-0.95156	11.489	2.7811	-12.118	0	0	0	0
-0.9044	11.483	2.7521	-12.129	2.7754	-12.117	0	0
-0.85264	11.46	2.7167	-12.139	0	0	0	0
-0.80048	11.427	2.6749	-12.148	0	0	0	0
-0.75164	11.4	2.6273	-12.154	0	0	0	0
-0.70809	11.39	2.5749	-12.156	0	0	0	0
-0.66991	11.408	2.5188	-12.152	0	0	0	0
-0.63623	11.461	2.4595	-12.141	0	0	0	0
-0.60634	11.55	2.3968	-12.122	0	0	0	0
-0.58017	11.67	2.3298	-12.096	0	0	0	0
-0.55772	11.804	2.2575	-12.065	0	0	0	0
-0.53831	11.934	2.1807	-12.032	0	0	0	0
-0.5204	12.046	2.1018	-12.002	0	0	0	0
-0.50169	12.129	2.0233	-11.975	0	0	0	0
-0.47886	12.181	1.9459	-11.955	0	0	0	0
-0.44755	12.208	1.8688	-11.944	0	0	0	0
-0.40339	12.219	1.7916	-11.943	0	0	1.8576	-11.848
-0.34388	12.223	1.7159	-11.952	0	0	0	0
-0.26975	12.232	1.6443	-11.968	0	0	0	0
-0.18491	12.252	1.5776	-11.987	0	0	0	0
-0.09421	12.28	1.5154	-12.003	0	0	0	0
-0.001333	12.306	1.4576	-12.012	0	0	0	0
0.091544	12.319	1.4049	-12.01	0	0	0	0
0.18277	12.316	1.3579	-11.999	0	0	0	0
0.2706	12.302	1.3178	-11.981	0	0	0	0
0.35326	12.284	1.2853	-11.962	0	0	0	0
0.42901	12.263	1.2607	-11.944	0	0	0	0
0.49631	12.247	1.2442	-11.93	0	0	0	0
0.55449	12.244	1.2352	-11.918	0	0	0	0
0.60484	12.262	1.2326	-11.909	0	0	0	0
0.6511	12.302	1.2341	-11.901	0	0	0	0
0.699	12.353	1.2368	-11.894	0	0	0	0
0.75495	12.397	1.238	-11.887	0	0	0	0
0.82415	12.421	1.235	-11.883	0	0	0	0
0.90865	12.423	1.2261	-11.883	0	0	0	0
1.0069	12.41	1.2111	-11.891	0	0	0	0
1.1147	12.399	1.1917	-11.906	0	0	0	0
1.2261	12.399	1.1708	-11.929	0	0	0	0
1.3356	12.41	1.1513	-11.955	0	0	0	0
1.4411	12.423	1.1342	-11.98	0	0	0	0
1.5439	12.428	1.1192	-12.002	0	0	0	0
1.6482	12.418	1.1055	-12.02	0	0	0	0
1.7581	12.39	1.0926	-12.035	0	0	0	0
1.8765	12.341	1.08	-12.05	0	0	0	0
2.0038	12.275	1.0681	-12.064	0	0	0	0
2.1372	12.198	1.0568	-12.077	0	0	0	0
2.2714	12.117	1.0457	-12.087	0	0	0	0
2.3998	12.036	1.0338	-12.095	0	0	0	0
2.5175	11.952	1.0198	-12.099	0	0	0	0
2.6234	11.856	1.0021	-12.1	0	0	0	0
2.72	11.744	0.97976	-12.1	0	0	0	0
2.8118	11.615	0.95181	-12.101	0	0	0	0
2.902	11.477	0.91762	-12.106	0	0	0	0
2.9917	11.338	0.87747	-12.118	0	0	0	0
3.0795	11.202	0.83332	-12.136	0	0	0	0
3.1624	11.07	0.78885	-12.159	0	0	0	0
3.2373	10.94	0.7483	-12.184	0	0	0	0
3.303	10.81	0.71479	-12.211	0	0	0	0
3.3605	10.679	0.68898	-12.24	0	0	0	0
3.4112	10.549	0.66896	-12.269	0	0	0	0
3.4554	10.426	0.65096	-12.297	0	0	0	0
3.4922	10.316	0.63055	-12.322	0	0	0	0
3.5207	10.229	0.60386	-12.342	0	0	0	0
3.5408	10.167	0.56871	-12.355	0	0	0	0
3.5536	10.127	0.52525	-12.364	0	0	0	0
3.5607	10.098	0.47574	-12.37	0	0	0	0
3.5638	10.066	0.42349	-12.379	0	0	0	0
3.5636	10.012	0.37174	-12.392	0	0	0	0
3.5598	9.9192	0.3233	-12.41	0	0	0	0
3.5519	9.7766	0.28037	-12.431	0	0	0	0
3.5399	9.5851	0.24429	-12.452	0	0	0	0
3.5248	9.3597	0.21546	-12.472	0	0	0	0
3.5082	9.1211	0.19361	-12.49	0	0	0	0
3.4914	8.8835	0.17784	-12.506	0	0	0	0
3.4749	8.6511	0.16655	-12.522	0	0	0	0
3.4593	8.4262	0.15781	-12.537	0	0	0	0
3.4458	8.2171	0.14989	-12.553	0	0	0	0
3.4358	8.036	0.1415	-12.569	0	0	0	0
3.4302	7.8864	0.13157	-12.585	0	0	0	0
3.429	7.7588	0.119	-12.601	0	0	0	0
3.4307	7.6378	0.10239	-12.616	0	0	0	0
3.4339	7.5117	0.080252	-12.631	3.4962	7.5607	0	0
3.4375	7.3768	0.051778	-12.644	0	0	0	0
3.4427	7.2353	0.017712	-12.657	0	0	0	0
3.4518	7.0944	-0.0198	-12.667	0	0	0	0
3.4668	6.9642	-0.057992	-12.677	0	0	0	0
3.4873	6.8527	-0.093938	-12.684	0	0	0	0
3.5108	6.7594	-0.12498	-12.692	0	0	0	0
3.5328	6.6766	-0.1496	-12.699	0	0	0	0
3.5478	6.5975	-0.16803	-12.707	0	0	0	0
3.551	6.5187	-0.18183	-12.715	0	0	0	0
3.5398	6.4391	-0.19319	-12.719	0	0	0	0
3.5135	6.3585	-0.20454	-12.717	0	0	0	0
3.4748	6.2791	-0.21825	-12.705	0	0	0	0
3.4291	6.2051	-0.23613	-12.682	0	0	0	0
3.3824	6.1387	-0.25887	-12.648	0	0	3.3071	5.8493
3.3389	6.0742	-0.28561	-12.607	0	0	0	0
3.2992	6.001	-0.31411	-12.564	0	0	0	0
3.2619	5.9144	-0.34163	-12.527	0	0	0	0
3.2259	5.8199	-0.3661	-12.499	0	0	0	0
3.1917	5.7257	-0.38696	-12.484	0	0	0	0
3.1611	5.6361	-0.40507	-12.481	0	0	0	0
3.1358	5.5521	-0.42201	-12.485	0	0	0	0
3.1165	5.4745	-0.43913	-12.492	0	0	0	0
3.1028	5.4041	-0.45657	-12.496	0	0	0	0
3.0932	5.3427	-0.47255	-12.491	0	0	0	0
3.0856	5.2907	-0.48337	-12.474	0	0	0	0
3.0778	5.2442	-0.48401	-12.443	0	0	0	0
3.0677	5.1964	-0.46906	-12.401	0	0	0	0
3.053	5.1398	-0.43379	-12.35	0	0	0	0
3.0307	5.0658	-0.37526	-12.297	0	0	0	0
2.997	4.9655	-0.29303	-12.247	0	0	0	0
2.949	4.8352	-0.18951	-12.205	0	0	0	0
2.887	4.6815	-0.06971	-12.173	0	0	0	0
2.8147	4.5199	0.059483	-12.152	0	0	0	0
2.7382	4.3666	0.1912	-12.141	0	0	0	0
2.6636	4.233	0.32093	-12.139	0	0	0	0
2.5966	4.125	0.4477	-12.144	0	0	0	0
2.5408	4.0419	0.57293	-12.155	0	0	0	0
2.4964	3.9796	0.69789	-12.171	0	0	0	0
2.4614	3.9338	0.82218	-12.194	0	0	0	0
2.4325	3.9029	0.94452	-12.224	0	0	0	0
2.4066	3.8863	1.0641	-12.263	0	0	0	0
2.3806	3.8833	1.1811	-12.311	1.1729	-12.256	0	0
2.3517	3.8943	1.2958	-12.367	0	0	0	0
2.3185	3.9209	1.4083	-12.427	0	0	0	0
2.2806	3.9653	1.5184	-12.485	0	0	0	0
2.2383	4.0283	1.6268	-12.539	0	0	0	0
2.1918	4.1075	1.7351	-12.587	0	0	0	0
2.1416	4.1958	1.844	-12.629	0	0	0	0
2.0886	4.2824	1.9529	-12.664	0	0	0	0
2.0339	4.3541	2.0603	-12.691	0	0	0	0
1.9781	4.4001	2.1642	-12.712	0	0	2.1622	-12.704
1.9219	4.4153	2.2624	-12.73	0	0	0	0
1.8655	4.4016	2.3535	-12.747	0	0	0	0
1.8099	4.3643	2.4372	-12.764	0	0	0	0
1.7569	4.3087	2.5144	-12.782	0	0	0	0
1.7091	4.2418	2.5866	-12.801	0	0	0	0
1.6682	4.1732	2.6542	-12.821	0	0	0	0
1.6353	4.1113	2.7164	-12.843	0	0	0	0
1.6098	4.0591	2.772	-12.87	0	0	0	0
1.5896	4.0167	2.8197	-12.904	0	0	0	0
1.5713	3.9819	2.8592	-12.944	0	0	0	0
1.5513	3.952	2.89	-12.991	0	0	0	0
1.5272	3.9253	2.9126	-13.037	0	0	0	0
1.4986	3.9027	2.9276	-13.077	0	0	0	0
1.4671	3.8869	2.9366	-13.106	0	0	0	0
1.4346	3.8799	2.9414	-13.124	0	0	0	0
1.4016	3.8836	2.9433	-13.13	0	0	0	0
1.3665	3.902	2.9431	-13.127	0	0	0	0
1.3258	3.939	2.9412	-13.119	0	0	0	0
1.2754	3.9943	2.938	-13.107	0	0	0	0
1.2131	4.0617	2.9339	-13.094	0	0	0	0
1.1387	4.1323	2.9296	-13.083	0	0	0	0
1.054	4.2005	2.9257	-13.075	0	0	0	0
0.96218	4.2659	2.9221	-13.071	0	0	0	0
0.86656	4.328	2.918	-13.073	0	0	0	0
0.77052	4.3849	2.9122	-13.082	0	0	0	0
0.67642	4.4364	2.9034	-13.101	0	0	0	0
0.58554	4.4891	2.8903	-13.128	0	0	0	0
0.49895	4.5527	2.8727	-13.165	0	0	0	0
0.41817	4.6307	2.8508	-13.209	0	0	0	0
0.34426	4.7184	2.8256	-13.255	0	0	0	0
0.27634	4.81	2.7981	-13.302	0	0	0	0
0.21118	4.906	2.7692	-13.346	0	0	0	0
0.14473	5.0116	2.7401	-13.387	0	0	0	0
0.07433	5.1313	2.7117	-13.423	0	0	0	0
0.000104	5.2656	2.6845	-13.457	0	0	0	0
-0.075647	5.4116	2.6587	-13.488	0	0	0	0
-0.15001	5.5653	2.6347	-13.517	0	0	0	0
-0.22015	5.723	2.6129	-13.545	0	0	0	0
-0.28343	5.8832	2.5934	-13.57	0	0	0	0
-0.33814	6.0447	2.5768	-13.592	0	0	0	0
-0.38469	6.2049	2.5639	-13.607	0	0	0	0
-0.42549	6.3606	2.5551	-13.618	0	0	0	0
-0.4636	6.5092	2.5494	-13.626	0	0	0	0
-0.50151	6.6493	2.5452	-13.635	0	0	0	0
-0.54023	6.7803	2.5409	-13.647	0	0	0	0
-0.57904	6.902	2.5355	-13.66	0	0	0	0
-0.61589	7.0115	2.528	-13.673	0	0	0	0
-0.64821	7.1019	2.5166	-13.685	0	0	0	0
-0.67424	7.1681	2.4993	-13.695	0	0	0	0
-0.69416	7.2148	2.4732	-13.701	0	0	0	0
-0.70973	7.2585	2.4357	-13.705	0	0	0	0
-0.72337	7.3218	2.3845	-13.706	0	0	0	0
-0.7374	7.4281	2.3186	-13.704	0	0	0	0
-0.75343	7.5958	2.2391	-13.7	0	0	0	0
-0.77134	7.8303	2.1497	-13.694	0	0	0	0
-0.78893	8.1176	2.0558	-13.689	0	0	0	0
-0.8032	8.4246	1.9639	-13.684	0	0	0	0
-0.81276	8.7099	1.8793	-13.679	0	0	0	0
-0.81876	8.9402	1.8062	-13.674	-0.47799	5.219	0	0
-0.82404	9.1029	1.7459	-13.667	0	0	0	0
-0.83164	9.2053	1.6966	-13.659	0	0	0	0
-0.84338	9.2653	1.6534	-13.649	0	0	0	0
-0.85889	9.3021	1.6105	-13.635	0	0	0	0
-0.87594	9.3315	1.5633	-13.614	0	0	0	0
-0.89179	9.3624	1.5094	-13.583	0	0	0	0
-0.90467	9.396	1.4486	-13.542	0	0	0	0
-0.91422	9.4285	1.3817	-13.49	0	0	0	0
-0.92134	9.4565	1.3112	-13.426	0	0	0	0
-0.92778	9.4793	1.2401	-13.355	0	0	0	0
-0.93555	9.4986	1.1713	-13.278	0	0	-0.54024	5.5793
-0.94642	9.5161	1.1057	-13.2	0	0	0	0
-0.96138	9.5335	1.0424	-13.127	0	0	0	0
-0.98072	9.5562	0.98026	-13.064	0	0	0	0
-1.0044	9.5998	0.91939	-13.011	0	0	0	0
-1.0326	9.692	0.86189	-12.972	0	0	0	0
-1.0656	9.864	0.81074	-12.945	0	0	0	0
-1.103	10.135	0.76809	-12.93	0	0	0	0
-1.1427	10.497	0.73396	-12.925	0	0	0	0
-1.1798	10.915	0.70608	-12.926	0	0	0	0
-1.2094	11.342	0.68053	-12.927	0	0	0	0
-1.2277	11.747	0.65311	-12.923	0	0	0	0
-1.2338	12.109	0.62087	-12.907	0	0	0	0
-1.2287	12.413	0.58313	-12.873	0	0	0	0
-1.2154	12.65	0.5416	-12.818	0	0	0	0
-1.198	12.818	0.49957	-12.743	0	0	0	0
-1.1808	12.922	0.46039	-12.651	0	0	0	0
-1.167	12.976	0.42622	-12.547	0	0	0	0
-1.1573	12.998	0.39757	-12.437	0	0	0	0
-1.1513	13.006	0.37344	-12.324	0	0	0	0
-1.1476	13.017	0.35182	-12.21	0	0	0	0
-1.1452	13.044	0.33064	-12.093	0	0	0	0
-1.1427	13.097	0.30865	-11.969	0	0	0	0
-1.1395	13.178	0.2858	-11.836	0	0	0	0
-1.1355	13.279	0.26303	-11.695	0	0	0	0
-1.1314	13.387	0.24174	-11.552	0	0	0	0
-1.1275	13.486	0.22332	-11.413	0	0	0	0
-1.1236	13.571	0.20877	-11.283	0	0	0	0
-1.118	13.646	0.19864	-11.161	0	0	0	0
-1.108	13.716	0.1931	-11.043	-0.19768	2.4268	0	0
-1.0902	13.786	0.19178	-10.922	0	0	0	0
-1.0617	13.852	0.1937	-10.789	0	0	0	0
-1.0212	13.899	0.19738	-10.64	0	0	0	0
-0.97004	13.912	0.20125	-10.475	0	0	0	0
-0.91201	13.885	0.20451	-10.299	0	0	0	0
-0.85236	13.833	0.20748	-10.118	0	0	0	0
-0.79675	13.778	0.21096	-9.9371	0	0	0	0
-0.74968	13.742	0.21533	-9.7574	0	0	0	0
-0.71316	13.735	0.22011	-9.5836	0	0	0	0
-0.68698	13.753	0.22418	-9.4213	0	0	0.042027	-1.655
-0.66943	13.784	0.22659	-9.2734	0	0	0	0
-0.65749	13.815	0.22702	-9.1383	0	0	0	0
-0.64684	13.838	0.22595	-9.0128	0	0	0	0
-0.63271	13.845	0.22467	-8.8951	0	0	0	0
-0.61084	13.836	0.22512	-8.7845	0	0	0	0
-0.57866	13.806	0.22975	-8.6789	0	0	0	0
-0.53619	13.757	0.24115	-8.5745	0	0	0	0
-0.48625	13.692	0.26143	-8.4679	0	0	0	0
-0.43365	13.621	0.29159	-8.3587	0	0	0	0
-0.38371	13.556	0.33143	-8.2495	0	0	0	0
-0.34108	13.504	0.3793	-8.1444	0	0	0	0
-0.30874	13.469	0.43142	-8.0473	0	0	0	0
-0.28728	13.448	0.4823	-7.9615	0	0	0	0
-0.27506	13.438	0.52692	-7.8884	0	0	0	0
-0.26942	13.435	0.56254	-7.8281	0	0	0	0
-0.26772	13.435	0.58862	-7.7809	0	0	0	0
