## Supplementary material for "How to control unpredictable others in court-net sports": Collegiate match data: u4_1_1.txt

-0.54972	-12.101	2.5785	11.102	0	0	-0.54901	-12.104
-0.52591	-12.098	2.5773	11.102	0	0	0	0
-0.50348	-12.092	2.5795	11.102	0	0	0	0
-0.48377	-12.083	2.5857	11.101	0	0	0	0
-0.46728	-12.072	2.5957	11.099	0	0	0	0
-0.45398	-12.062	2.6089	11.096	0	0	0	0
-0.44357	-12.055	2.6239	11.094	0	0	0	0
-0.43569	-12.052	2.6394	11.091	0	0	0	0
-0.42973	-12.053	2.6537	11.088	0	0	0	0
-0.42483	-12.058	2.6656	11.086	0	0	0	0
-0.42007	-12.064	2.6745	11.085	0	0	0	0
-0.41488	-12.072	2.6803	11.086	0	0	0	0
-0.40922	-12.082	2.6838	11.088	0	0	0	0
-0.40357	-12.095	2.6856	11.091	0	0	0	0
-0.39857	-12.112	2.6867	11.096	0	0	0	0
-0.39471	-12.132	2.6875	11.101	0	0	0	0
-0.3924	-12.155	2.688	11.104	0	0	0	0
-0.39198	-12.18	2.688	11.103	0	0	0	0
-0.39376	-12.205	2.6867	11.092	0	0	0	0
-0.39785	-12.229	2.6828	11.068	0	0	0	0
-0.40384	-12.252	2.6748	11.023	0.47816	1.9763	0	0
-0.41058	-12.273	2.6613	10.955	0	0	0	0
-0.41655	-12.294	2.6414	10.865	0	0	0	0
-0.42058	-12.315	2.6153	10.758	0	0	0	0
-0.42223	-12.337	2.5838	10.641	0	0	0	0
-0.42173	-12.36	2.5485	10.519	0	0	0	0
-0.41964	-12.383	2.5108	10.396	0	0	0	0
-0.41673	-12.407	2.4728	10.279	0	0	0	0
-0.41394	-12.431	2.4381	10.177	0	0	0	0
-0.41234	-12.456	2.4101	10.097	0	0	0	0
-0.41288	-12.481	2.3907	10.044	0	0	0	0
-0.41616	-12.509	2.3792	10.014	0	0	0	0
-0.4222	-12.54	2.3741	10	0	0	0	0
-0.43038	-12.573	2.3733	9.9973	0	0	0	0
-0.43952	-12.607	2.375	10	0	0	0	0
-0.44805	-12.643	2.3777	10.005	0	0	0	0
-0.45431	-12.68	2.3803	10.01	0	0	0	0
-0.45698	-12.72	2.3816	10.014	0	0	0	0
-0.45563	-12.767	2.3805	10.018	0	0	0	0
-0.45089	-12.821	2.3757	10.02	0	0	0.67235	1.8993
-0.44417	-12.882	2.3659	10.023	0	0	0	0
-0.43703	-12.945	2.3502	10.026	0	0	0	0
-0.43071	-13.006	2.3283	10.029	0	0	0	0
-0.42579	-13.059	2.3006	10.033	0	0	0	0
-0.4222	-13.101	2.2686	10.038	0	0	0	0
-0.41941	-13.131	2.2343	10.044	0	0	0	0
-0.41707	-13.15	2.1999	10.049	0	0	0	0
-0.41579	-13.159	2.1676	10.053	0	0	0	0
-0.41775	-13.159	2.1395	10.056	0	0	0	0
-0.42683	-13.152	2.1177	10.056	0	0	0	0
-0.44829	-13.139	2.1031	10.055	0	0	0	0
-0.48776	-13.123	2.0949	10.053	0	0	0	0
-0.54941	-13.104	2.0912	10.051	0	0	0	0
-0.63399	-13.088	2.0903	10.051	0	0	0	0
-0.73819	-13.077	2.0901	10.056	0	0	0	0
-0.85543	-13.076	2.0893	10.071	0	0	0	0
-0.97782	-13.087	2.0865	10.101	0	0	0	0
-1.0983	-13.111	2.0812	10.149	0	0	0	0
-1.2116	-13.143	2.0732	10.214	0	0	0	0
-1.3143	-13.18	2.0636	10.291	0	0	0	0
-1.4042	-13.214	2.0538	10.368	0	0	0	0
-1.4813	-13.242	2.0451	10.434	0	0	0	0
-1.5482	-13.261	2.0383	10.48	0	0	0	0
-1.6102	-13.267	2.0332	10.513	0	0	0	0
-1.6739	-13.258	2.0288	10.552	-0.56062	-3.5271	0	0
-1.7447	-13.232	2.0237	10.612	0	0	0	0
-1.8252	-13.189	2.0164	10.701	0	0	0	0
-1.9152	-13.133	2.0062	10.816	0	0	0	0
-2.0131	-13.065	1.9941	10.956	0	0	0	0
-2.1156	-12.989	1.9815	11.123	0	0	0	0
-2.2186	-12.909	1.9693	11.316	0	0	0	0
-2.3173	-12.83	1.9581	11.521	0	0	0	0
-2.407	-12.756	1.9485	11.713	0	0	0	0
-2.4849	-12.69	1.9408	11.868	0	0	0	0
-2.5501	-12.635	1.9344	11.976	0	0	0	0
-2.6036	-12.591	1.9276	12.039	0	0	0	0
-2.6474	-12.556	1.9181	12.068	0	0	0	0
-2.6831	-12.526	1.903	12.082	0	0	0	0
-2.712	-12.496	1.88	12.104	0	0	0	0
-2.7351	-12.462	1.8481	12.155	0	0	0	0
-2.7544	-12.42	1.8077	12.25	0	0	0	0
-2.7719	-12.37	1.7602	12.379	0	0	-2.7711	-12.403
-2.7894	-12.311	1.7069	12.512	0	0	0	0
-2.8089	-12.248	1.649	12.623	0	0	0	0
-2.832	-12.183	1.5877	12.697	0	0	0	0
-2.8603	-12.121	1.5253	12.737	0	0	0	0
-2.8942	-12.065	1.4642	12.751	0	0	0	0
-2.9323	-12.019	1.4065	12.752	0	0	0	0
-2.9719	-11.987	1.3533	12.754	0	0	0	0
-3.0103	-11.971	1.3055	12.764	0	0	0	0
-3.0465	-11.972	1.2639	12.784	0	0	0	0
-3.0813	-11.988	1.2287	12.807	0	0	0	0
-3.1155	-12.017	1.1994	12.83	0	0	0	0
-3.1482	-12.054	1.1742	12.848	0	0	0	0
-3.1775	-12.096	1.1509	12.86	0	0	0	0
-3.2014	-12.139	1.1275	12.869	0	0	0	0
-3.2188	-12.18	1.1016	12.874	0	0	0	0
-3.2279	-12.217	1.0707	12.879	0	0	0	0
-3.2267	-12.248	1.0313	12.885	0	0	0	0
-3.2137	-12.275	0.98079	12.896	0	0	0	0
-3.1896	-12.3	0.91747	12.913	0	0	0	0
-3.1572	-12.323	0.84218	12.939	0	0	0	0
-3.1213	-12.345	0.7587	12.976	0	0	0	0
-3.0861	-12.363	0.67283	13.022	0	0	0	0
-3.0522	-12.38	0.59002	13.075	0	0	0	0
-3.017	-12.395	0.51396	13.126	0	0	0	0
-2.9761	-12.411	0.44672	13.158	0	0	0	0
-2.926	-12.429	0.3888	13.155	0	0	0	0
-2.8658	-12.447	0.33863	13.105	0	0	0	0
-2.7963	-12.465	0.29204	13.01	0	0	0	0
-2.7191	-12.483	0.24267	12.885	0	0	0	0
-2.6351	-12.5	0.18366	12.754	0	0	0	0
-2.5442	-12.52	0.10981	12.642	0	0	0	0
-2.446	-12.545	0.018754	12.572	0	0	0	0
-2.3414	-12.579	-0.089129	12.551	0	0	0	0
-2.2332	-12.621	-0.21112	12.565	0	0	0	0
-2.1256	-12.667	-0.34176	12.587	0	0	0	0
-2.0235	-12.71	-0.47297	12.588	0	0	0	0
-1.9304	-12.747	-0.5959	12.551	0	0	0	0
-1.8472	-12.775	-0.70393	12.468	0	0	0	0
-1.7721	-12.796	-0.79453	12.344	0	0	0	0
-1.7025	-12.812	-0.86927	12.193	0	0	0	0
-1.6362	-12.824	-0.93248	12.039	-0.90179	11.694	0	0
-1.5714	-12.833	-0.98963	11.905	0	0	0	0
-1.5059	-12.838	-1.0457	11.805	0	0	0	0
-1.4373	-12.841	-1.1046	11.736	0	0	0	0
-1.3642	-12.843	-1.1681	11.688	0	0	0	0
-1.2877	-12.845	-1.2355	11.648	0	0	0	0
-1.2111	-12.848	-1.3023	11.605	0	0	0	0
-1.1383	-12.853	-1.3638	11.555	0	0	0	0
-1.0725	-12.858	-1.4176	11.5	0	0	0	0
-1.0146	-12.864	-1.465	11.442	0	0	0	0
-0.96393	-12.869	-1.5086	11.384	0	0	0	0
-0.91752	-12.874	-1.551	11.331	0	0	0	0
-0.87125	-12.879	-1.5943	11.289	0	0	0	0
-0.82076	-12.883	-1.6391	11.262	0	0	0	0
-0.76305	-12.888	-1.6844	11.248	0	0	-1.6742	11.21
-0.69758	-12.895	-1.7272	11.242	0	0	0	0
-0.62638	-12.904	-1.7645	11.238	0	0	0	0
-0.55322	-12.915	-1.7949	11.227	0	0	0	0
-0.48223	-12.927	-1.8185	11.206	0	0	0	0
-0.41689	-12.938	-1.8356	11.171	0	0	0	0
-0.35997	-12.949	-1.8463	11.123	0	0	0	0
-0.31342	-12.959	-1.8514	11.069	0	0	0	0
-0.27779	-12.969	-1.8531	11.021	0	0	0	0
-0.25196	-12.978	-1.8536	10.99	0	0	0	0
-0.23417	-12.986	-1.8545	10.983	0	0	0	0
-0.22295	-12.993	-1.8568	11.007	0	0	0	0
-0.21723	-12.998	-1.8602	11.064	0	0	0	0
-0.21622	-13.003	-1.8637	11.155	0	0	0	0
-0.21973	-13.007	-1.8649	11.27	0	0	0	0
-0.22822	-13.01	-1.8601	11.39	0	0	0	0
-0.24251	-13.012	-1.8463	11.493	0	0	0	0
-0.26305	-13.011	-1.8232	11.563	0	0	0	0
-0.28889	-13.003	-1.7939	11.597	0	0	0	0
-0.3171	-12.988	-1.7641	11.601	0	0	0	0
-0.34369	-12.965	-1.7393	11.583	0	0	0	0
-0.36541	-12.933	-1.7222	11.555	0	0	0	0
-0.38088	-12.894	-1.7106	11.527	0	0	0	0
-0.39061	-12.848	-1.7002	11.504	0	0	0	0
-0.39644	-12.794	-1.6862	11.492	0	0	0	0
-0.40079	-12.736	-1.6661	11.499	0	0	0	0
-0.40595	-12.676	-1.6396	11.537	0	0	0	0
-0.41346	-12.614	-1.608	11.615	0	0	0	0
-0.42412	-12.552	-1.5737	11.742	0	0	0	0
-0.43825	-12.486	-1.5393	11.918	0	0	0	0
-0.456	-12.414	-1.506	12.129	-0.28948	-7.2621	0	0
-0.47745	-12.331	-1.4725	12.353	0	0	0	0
-0.5027	-12.231	-1.4358	12.565	0	0	0	0
-0.53162	-12.114	-1.3938	12.743	0	0	0	0
-0.56365	-11.979	-1.3469	12.874	0	0	0	0
-0.59757	-11.832	-1.2969	12.954	0	0	0	0
-0.63168	-11.676	-1.2465	12.987	0	0	0	0
-0.66429	-11.513	-1.1978	12.984	0	0	0	0
-0.69445	-11.345	-1.152	12.962	0	0	0	0
-0.72221	-11.174	-1.1094	12.937	0	0	0	0
-0.74813	-11.005	-1.0702	12.919	0	0	0	0
-0.77263	-10.845	-1.0343	12.912	0	0	0	0
-0.796	-10.697	-1.001	12.914	0	0	0	0
-0.81855	-10.564	-0.96837	12.921	0	0	0	0
-0.84021	-10.444	-0.93389	12.935	0	0	0	0
-0.85973	-10.337	-0.89414	12.956	0	0	0	0
-0.87435	-10.246	-0.84598	12.981	0	0	0	0
-0.88103	-10.168	-0.78847	13.008	0	0	0	0
-0.87857	-10.101	-0.72293	13.028	0	0	-0.55178	-5.8127
-0.86872	-10.039	-0.65091	13.034	0	0	0	0
-0.85585	-9.9723	-0.5732	13.023	0	0	0	0
-0.84533	-9.8952	-0.49084	13.005	0	0	0	0
-0.84166	-9.8051	-0.40612	12.993	0	0	0	0
-0.84698	-9.7049	-0.32178	12.996	0	0	0	0
-0.86108	-9.6002	-0.23947	13.012	0	0	0	0
-0.88217	-9.4968	-0.15987	13.033	0	0	0	0
-0.90758	-9.3985	-0.084501	13.05	0	0	0	0
-0.93407	-9.3068	-0.016689	13.061	0	0	0	0
-0.95842	-9.222	0.040184	13.065	0	0	0	0
-0.97833	-9.1429	0.085182	13.064	0	0	0	0
-0.99301	-9.0679	0.12025	13.061	0	0	0	0
-1.0031	-8.9948	0.14843	13.056	0	0	0	0
-1.0101	-8.9234	0.17202	13.05	0	0	0	0
-1.0157	-8.8558	0.19211	13.046	0	0	0	0
-1.0216	-8.7948	0.20937	13.044	0	0	0	0
-1.0296	-8.7403	0.22474	13.043	0	0	0	0
-1.0414	-8.69	0.23932	13.046	0	0	0	0
-1.0581	-8.6404	0.25383	13.049	0	0	0	0
-1.0801	-8.5871	0.26813	13.053	0	0	0	0
-1.1065	-8.5248	0.28124	13.055	0	0	0	0
-1.1349	-8.4485	0.29197	13.049	0	0	0	0
-1.1615	-8.3556	0.29975	13.029	0	0	0	0
-1.1829	-8.2471	0.30498	12.987	0	0	0	0
-1.1969	-8.1262	0.30866	12.915	0	0	0	0
-1.203	-7.9972	0.31197	12.809	0	0	0	0
-1.2022	-7.8664	0.31589	12.674	0	0	0	0
-1.1954	-7.7414	0.3211	12.53	0	0	0	0
-1.1831	-7.629	0.32811	12.4	0	0	0	0
-1.1659	-7.5319	0.33767	12.296	0	0	0	0
-1.1442	-7.4468	0.3505	12.215	0	0	0	0
-1.119	-7.3656	0.36658	12.153	0	0	0	0
-1.0916	-7.2798	0.38486	12.108	0	0	0	0
-1.0627	-7.1831	0.40371	12.08	0.07455	2.1509	0	0
-1.0325	-7.0743	0.42175	12.065	0	0	0	0
-1.0015	-6.9569	0.4379	12.058	0	0	0	0
-0.97091	-6.8369	0.45102	12.054	0	0	0	0
-0.94272	-6.7206	0.45991	12.049	0	0	0	0
-0.91855	-6.6138	0.464	12.037	0	0	0	0
-0.89944	-6.5198	0.4636	12.015	0	0	0	0
-0.88533	-6.4381	0.45934	11.98	0	0	0	0
-0.87477	-6.3658	0.45131	11.933	0	0	0	0
-0.86515	-6.3005	0.43916	11.882	0	0	0	0
-0.85309	-6.241	0.42346	11.836	0	0	0	0
-0.83478	-6.1862	0.40658	11.801	0	0	0	0
-0.80654	-6.1346	0.39152	11.778	0	0	0	0
-0.76569	-6.0848	0.38014	11.766	0	0	0	0
-0.71087	-6.0348	0.3728	11.762	0	0	0	0
-0.64182	-5.9807	0.36892	11.763	0	0	0	0
-0.55943	-5.9181	0.36762	11.767	0	0	0	0
-0.46599	-5.8452	0.36803	11.772	0	0	0	0
-0.36506	-5.7631	0.36946	11.776	0	0	0.066059	2.0986
-0.26099	-5.6757	0.37134	11.778	0	0	0	0
-0.15804	-5.5871	0.37321	11.775	0	0	0	0
-0.058965	-5.5014	0.37451	11.764	0	0	0	0
0.035662	-5.4216	0.37449	11.744	0	0	0	0
0.12703	-5.3489	0.37215	11.711	0	0	0	0
0.21687	-5.281	0.36627	11.668	0	0	0	0
0.30608	-5.2135	0.35568	11.618	0	0	0	0
0.39365	-5.1427	0.33978	11.567	0	0	0	0
0.47704	-5.0688	0.31914	11.517	0	0	0	0
0.55362	-4.9958	0.29565	11.462	0	0	0	0
0.62173	-4.9283	0.27193	11.397	0	0	0	0
0.6806	-4.8682	0.25038	11.317	0	0	0	0
0.72993	-4.8159	0.23252	11.223	0	0	0	0
0.7695	-4.7734	0.21859	11.125	0	0	0	0
0.79935	-4.7439	0.20725	11.031	0	0	0	0
0.81963	-4.7279	0.19596	10.939	0	0	0	0
0.83019	-4.722	0.18199	10.843	0	0	0	0
0.83035	-4.7203	0.16341	10.735	0	0	0	0
0.81932	-4.7174	0.14009	10.613	0	0	0	0
0.79698	-4.7107	0.11401	10.483	0	0	0	0
0.76487	-4.7003	0.088341	10.358	0	0	0	0
0.72655	-4.6885	0.065776	10.254	0	0	0	0
0.687	-4.679	0.0474	10.18	0	0	0	0
0.65094	-4.6749	0.033004	10.135	0	0	0	0
0.62144	-4.6767	0.02211	10.112	0	0	0	0
