## Supplementary material for "How to control unpredictable others in court-net sports": Collegiate match data: u4_3_1.txt

-0.8881	12.752	2.6486	-10.441	0	0	-0.88348	12.751
-0.88364	12.751	2.6346	-10.455	0	0	0	0
-0.88246	12.751	2.6193	-10.47	0	0	0	0
-0.88462	12.751	2.603	-10.485	0	0	0	0
-0.88999	12.752	2.5872	-10.5	0	0	0	0
-0.89778	12.754	2.5736	-10.515	0	0	0	0
-0.90647	12.755	2.563	-10.529	0	0	0	0
-0.91435	12.757	2.5558	-10.544	0	0	0	0
-0.9201	12.758	2.5512	-10.558	0	0	0	0
-0.92303	12.758	2.5484	-10.569	0	0	0	0
-0.92339	12.758	2.5459	-10.577	0	0	0	0
-0.92214	12.757	2.5417	-10.58	0	0	0	0
-0.92013	12.756	2.5339	-10.578	0	0	0	0
-0.91764	12.754	2.5204	-10.571	0	0	0	0
-0.91436	12.752	2.4995	-10.558	0	0	0	0
-0.90962	12.75	2.4697	-10.537	0	0	0	0
-0.90264	12.749	2.4302	-10.506	0	0	0	0
-0.89296	12.749	2.3818	-10.463	0	0	0	0
-0.88085	12.752	2.3262	-10.407	0	0	0	0
-0.8675	12.761	2.2655	-10.339	0	0	0	0
-0.8548	12.775	2.2017	-10.264	0	0	0	0
-0.84455	12.797	2.1381	-10.187	0	0	0	0
-0.83771	12.825	2.0788	-10.112	0	0	0	0
-0.83429	12.86	2.0282	-10.045	0.35527	-1.78	0	0
-0.83378	12.905	1.9886	-9.9874	0	0	0	0
-0.83538	12.963	1.9602	-9.9405	0	0	0	0
-0.83816	13.032	1.9412	-9.9025	0	0	0	0
-0.84145	13.108	1.9289	-9.8712	0	0	0	0
-0.84475	13.19	1.9206	-9.8438	0	0	0	0
-0.84689	13.274	1.9144	-9.8173	0	0	0	0
-0.84556	13.352	1.9089	-9.7897	0	0	0	0
-0.83848	13.419	1.9031	-9.7608	0	0	0	0
-0.82478	13.474	1.896	-9.731	0	0	0	0
-0.80558	13.518	1.886	-9.6999	0	0	0	0
-0.78374	13.558	1.8724	-9.6667	0	0	0	0
-0.76317	13.597	1.8548	-9.6315	0	0	0	0
-0.7474	13.635	1.8345	-9.5951	0	0	0	0
-0.73791	13.67	1.8129	-9.5583	0	0	0	0
-0.7335	13.704	1.792	-9.5211	0	0	0.40048	-1.3181
-0.73123	13.742	1.7732	-9.4828	0	0	0	0
-0.72772	13.787	1.7583	-9.4437	0	0	0	0
-0.72006	13.84	1.7495	-9.4058	0	0	0	0
-0.70642	13.893	1.7489	-9.3722	0	0	0	0
-0.68702	13.94	1.7579	-9.3474	0	0	0	0
-0.66453	13.973	1.7769	-9.3358	0	0	0	0
-0.6427	13.995	1.8046	-9.3403	0	0	0	0
-0.62394	14.008	1.8393	-9.3603	0	0	0	0
-0.6084	14.02	1.8781	-9.3928	0	0	0	0
-0.59493	14.036	1.9175	-9.4339	0	0	0	0
-0.58225	14.063	1.9542	-9.4796	0	0	0	0
-0.57015	14.104	1.9859	-9.5264	0	0	0	0
-0.56041	14.157	2.0114	-9.5721	0	0	0	0
-0.5574	14.215	2.0311	-9.6145	0	0	0	0
-0.56722	14.267	2.0458	-9.6526	0	0	0	0
-0.59559	14.305	2.0562	-9.687	0	0	0	0
-0.64559	14.323	2.0632	-9.7202	0	0	0	0
-0.71617	14.321	2.0677	-9.7558	0	0	0	0
-0.80236	14.303	2.0707	-9.7979	0	0	0	0
-0.89793	14.273	2.0727	-9.8504	0	0	0	0
-0.99797	14.239	2.0739	-9.9156	0	0	0	0
-1.0993	14.207	2.0737	-9.9948	0	0	0	0
-1.1994	14.182	2.0712	-10.088	0	0	0	0
-1.2956	14.167	2.0652	-10.193	0	0	0	0
-1.3869	14.162	2.0543	-10.305	0	0	0	0
-1.4759	14.165	2.0371	-10.417	0	0	0	0
-1.5673	14.175	2.0132	-10.524	0	0	0	0
-1.6651	14.186	1.9837	-10.629	0	0	0	0
-1.7695	14.198	1.951	-10.733	0	0	0	0
-1.877	14.207	1.9175	-10.841	0	0	0	0
-1.9816	14.214	1.8849	-10.952	0	0	0	0
-2.0793	14.221	1.8544	-11.062	-0.71969	3.6208	0	0
-2.1685	14.234	1.8263	-11.167	0	0	0	0
-2.2484	14.254	1.8005	-11.266	0	0	0	0
-2.3173	14.279	1.7762	-11.358	0	0	0	0
-2.3741	14.304	1.7529	-11.443	0	0	-2.4346	14.347
-2.4199	14.324	1.7305	-11.519	0	0	0	0
-2.4579	14.34	1.7089	-11.588	0	0	0	0
-2.4922	14.352	1.6877	-11.648	0	0	0	0
-2.5251	14.361	1.6665	-11.706	0	0	0	0
-2.5561	14.368	1.645	-11.764	0	0	0	0
-2.5832	14.373	1.624	-11.826	0	0	0	0
-2.6048	14.376	1.6035	-11.897	0	0	0	0
-2.6211	14.379	1.5831	-11.977	0	0	0	0
-2.6331	14.38	1.5624	-12.063	0	0	0	0
-2.6417	14.381	1.5416	-12.153	0	0	0	0
-2.6474	14.382	1.5218	-12.244	0	0	0	0
-2.6503	14.383	1.5045	-12.33	0	0	0	0
-2.6506	14.382	1.4909	-12.405	0	0	0	0
-2.6482	14.381	1.4813	-12.466	0	0	0	0
-2.6429	14.379	1.4752	-12.51	0	0	0	0
-2.6343	14.376	1.4709	-12.54	0	0	0	0
-2.6227	14.371	1.4652	-12.557	0	0	0	0
-2.609	14.366	1.4536	-12.566	0	0	0	0
-2.5954	14.361	1.4303	-12.57	0	0	0	0
-2.5835	14.358	1.3895	-12.572	0	0	0	0
-2.5735	14.36	1.3269	-12.575	0	0	0	0
-2.5635	14.368	1.2416	-12.585	0	0	0	0
-2.55	14.386	1.1372	-12.604	0	0	0	0
-2.529	14.416	1.0216	-12.634	0	0	0	0
-2.4973	14.458	0.90399	-12.674	0	0	0	0
-2.4528	14.507	0.79135	-12.717	0	0	0	0
-2.3936	14.552	0.68625	-12.758	0	0	0	0
-2.3181	14.576	0.58788	-12.797	0	0	0	0
-2.2258	14.568	0.49378	-12.834	0	0	0	0
-2.1188	14.521	0.40192	-12.869	0	0	0	0
-2.0022	14.438	0.31186	-12.904	0	0	0	0
-1.8812	14.33	0.22481	-12.941	0	0	0	0
-1.7597	14.216	0.14229	-12.98	0	0	0	0
-1.6387	14.112	0.064604	-13.02	0	0	0	0
-1.5196	14.037	-0.009608	-13.058	0	0	0	0
-1.4053	14.008	-0.082449	-13.09	0	0	0	0
-1.2987	14.03	-0.15532	-13.116	0	0	0	0
-1.2008	14.089	-0.22843	-13.135	0	0	0	0
-1.1107	14.158	-0.30102	-13.149	0	0	0	0
-1.0254	14.208	-0.3715	-13.161	-0.40266	-13.165	0	0
-0.94127	14.217	-0.43796	-13.17	0	0	0	0
-0.85533	14.177	-0.49945	-13.179	0	0	0	0
-0.76651	14.094	-0.5568	-13.187	0	0	0	0
-0.67477	13.984	-0.6119	-13.197	0	0	0	0
-0.58042	13.868	-0.66629	-13.208	0	0	0	0
-0.48449	13.764	-0.72031	-13.221	0	0	0	0
-0.38947	13.68	-0.77304	-13.235	0	0	0	0
-0.29978	13.621	-0.82281	-13.245	0	0	0	0
-0.22042	13.583	-0.86809	-13.25	0	0	0	0
-0.15354	13.564	-0.90851	-13.248	0	0	0	0
-0.096573	13.561	-0.9456	-13.237	0	0	0	0
-0.044155	13.572	-0.9826	-13.215	0	0	0	0
0.008787	13.597	-1.0235	-13.179	0	0	0	0
0.065324	13.636	-1.0718	-13.128	0	0	0	0
0.12542	13.686	-1.129	-13.063	0	0	-1.0705	-13.167
0.18489	13.74	-1.194	-12.991	0	0	0	0
0.23744	13.789	-1.2643	-12.919	0	0	0	0
0.27945	13.824	-1.3369	-12.858	0	0	0	0
0.31209	13.841	-1.4092	-12.812	0	0	0	0
0.33959	13.836	-1.4792	-12.783	0	0	0	0
0.3664	13.809	-1.5445	-12.77	0	0	0	0
0.39526	13.76	-1.6032	-12.771	0	0	0	0
0.42663	13.692	-1.6541	-12.78	0	0	0	0
0.46055	13.613	-1.6967	-12.796	0	0	0	0
0.49894	13.533	-1.7303	-12.815	0	0	0	0
0.54571	13.46	-1.7546	-12.837	0	0	0	0
0.60462	13.397	-1.7703	-12.861	0	0	0	0
0.67736	13.342	-1.7793	-12.885	0	0	0	0
0.76293	13.287	-1.7841	-12.907	0	0	0	0
0.85741	13.228	-1.7873	-12.924	0	0	0	0
0.95435	13.167	-1.7905	-12.935	0	0	0	0
1.0464	13.116	-1.7941	-12.939	0	0	0	0
1.1276	13.085	-1.7967	-12.937	0	0	0	0
1.1947	13.078	-1.7959	-12.93	0	0	0	0
1.2477	13.097	-1.7885	-12.919	0	0	0	0
1.2891	13.137	-1.7708	-12.905	0	0	0	0
1.3223	13.188	-1.7394	-12.893	0	0	0	0
1.3511	13.237	-1.692	-12.884	0	0	0	0
1.3788	13.275	-1.6278	-12.879	0	0	0	0
1.4077	13.299	-1.5474	-12.88	0	0	0	0
1.4373	13.311	-1.4538	-12.884	0	0	0	0
1.4645	13.314	-1.352	-12.889	0.85031	7.7273	0	0
1.4863	13.312	-1.2488	-12.895	0	0	0	0
1.5013	13.308	-1.1512	-12.901	0	0	0	0
1.5103	13.304	-1.0635	-12.909	0	0	0	0
1.5146	13.301	-0.98652	-12.92	0	0	0	0
1.5159	13.298	-0.91861	-12.934	0	0	0	0
1.5155	13.297	-0.85808	-12.952	0	0	0	0
1.5145	13.296	-0.80426	-12.971	0	0	0	0
1.5134	13.296	-0.75716	-12.991	0	0	0	0
1.5125	13.296	-0.71692	-13.01	0	0	0	0
1.5116	13.295	-0.68321	-13.03	0	0	0	0
1.5105	13.295	-0.65493	-13.05	0	0	0	0
1.5088	13.295	-0.63057	-13.073	0	0	0	0
1.506	13.294	-0.60887	-13.099	0	0	0	0
1.5019	13.294	-0.58931	-13.127	0	0	0.85638	7.5842
1.4967	13.294	-0.57197	-13.158	0	0	0	0
1.4908	13.296	-0.55712	-13.191	0	0	0	0
1.4852	13.299	-0.54507	-13.223	0	0	0	0
1.481	13.305	-0.53603	-13.253	0	0	0	0
1.4787	13.315	-0.53001	-13.278	0	0	0	0
1.479	13.331	-0.52664	-13.297	0	0	0	0
1.4826	13.35	-0.52511	-13.312	0	0	0	0
1.4904	13.371	-0.52405	-13.32	0	0	0	0
1.5029	13.387	-0.52157	-13.323	0	0	0	0
1.5196	13.398	-0.51541	-13.318	0	0	0	0
1.5389	13.409	-0.50322	-13.305	0	0	0	0
1.5581	13.437	-0.48285	-13.278	0	0	0	0
1.5747	13.495	-0.45242	-13.238	0	0	0	0
1.5876	13.585	-0.41023	-13.182	0	0	0	0
1.5965	13.696	-0.35553	-13.113	0	0	0	0
1.6021	13.807	-0.28968	-13.034	0	0	0	0
1.6054	13.899	-0.2166	-12.95	0	0	0	0
1.6073	13.965	-0.14205	-12.866	0	0	0	0
1.6083	14.002	-0.071783	-12.787	0	0	0	0
1.6087	14.014	-0.0095	-12.718	0	0	0	0
1.6082	14.012	0.044234	-12.662	0	0	0	0
1.6058	14.008	0.091652	-12.621	0	0	0	0
1.6002	14.013	0.13604	-12.594	0	0	0	0
1.5897	14.03	0.17976	-12.578	0	0	0	0
1.5728	14.058	0.22398	-12.568	0	0	0	0
1.5482	14.089	0.26966	-12.56	0	0	0	0
1.5155	14.108	0.31828	-12.549	0	0	0	0
1.4756	14.099	0.37216	-12.533	0	0	0	0
1.4309	14.052	0.43448	-12.508	0	0	0	0
1.3846	13.974	0.5083	-12.473	0	0	0	0
1.3396	13.883	0.59514	-12.431	0	0	0	0
1.2974	13.801	0.69377	-12.387	0	0	0	0
1.2587	13.738	0.79995	-12.343	0	0	0	0
1.2234	13.699	0.90713	-12.304	0	0	0	0
1.1906	13.68	1.0083	-12.272	0	0	0	0
1.1584	13.676	1.0979	-12.247	0	0	0	0
1.1254	13.681	1.1732	-12.228	0	0	0	0
1.0907	13.69	1.2341	-12.213	0	0	0	0
1.0544	13.7	1.2831	-12.197	0	0	0	0
1.016	13.708	1.324	-12.177	0.2311	-2.1746	0	0
0.97481	13.712	1.3606	-12.15	0	0	0	0
0.92948	13.711	1.3953	-12.114	0	0	0	0
0.87915	13.706	1.4289	-12.07	0	0	0	0
0.8246	13.697	1.4603	-12.021	0	0	0	0
0.76873	13.689	1.4881	-11.972	0	0	0	0
0.71527	13.69	1.5109	-11.927	0	0	0	0
0.66719	13.713	1.5285	-11.889	0	0	0	0
0.62586	13.768	1.5419	-11.859	0	0	0	0
0.59062	13.852	1.553	-11.836	0	0	0	0
0.55887	13.949	1.5641	-11.817	0	0	0	0
0.52745	14.038	1.577	-11.8	0	0	0.27478	-2.1089
0.49478	14.103	1.5916	-11.783	0	0	0	0
0.46117	14.135	1.6068	-11.766	0	0	0	0
0.42724	14.13	1.6212	-11.747	0	0	0	0
0.39335	14.088	1.6338	-11.728	0	0	0	0
0.36019	14.013	1.6437	-11.71	0	0	0	0
0.32886	13.914	1.6507	-11.696	0	0	0	0
0.30036	13.805	1.655	-11.687	0	0	0	0
0.27551	13.703	1.6568	-11.689	0	0	0	0
0.255	13.62	1.6563	-11.703	0	0	0	0
0.23952	13.562	1.6533	-11.732	0	0	0	0
0.22984	13.527	1.6474	-11.778	0	0	0	0
0.22669	13.51	1.6381	-11.836	0	0	0	0
0.23039	13.503	1.6256	-11.9	0	0	0	0
0.24008	13.502	1.6109	-11.961	0	0	0	0
