## Supplementary material for "How to control unpredictable others in court-net sports": Collegiate match data: u4_5_1.txt

0.82708	-11.852	-2.1746	12.502	0	0	0.82438	-11.853
0.81449	-11.845	-2.1746	12.502	0	0	0	0
0.80223	-11.838	-2.1748	12.501	0	0	0	0
0.79056	-11.832	-2.1753	12.499	0	0	0	0
0.77942	-11.829	-2.1764	12.498	0	0	0	0
0.76782	-11.828	-2.1781	12.495	0	0	0	0
0.75384	-11.829	-2.1806	12.493	0	0	0	0
0.73538	-11.831	-2.1835	12.492	0	0	0	0
0.71117	-11.835	-2.1861	12.494	0	0	0	0
0.68134	-11.84	-2.1872	12.501	0	0	0	0
0.64725	-11.845	-2.1847	12.515	0	0	0	0
0.61061	-11.85	-2.1766	12.54	0	0	0	0
0.57245	-11.857	-2.1618	12.576	0	0	0	0
0.53296	-11.866	-2.1411	12.622	0	0	0	0
0.4926	-11.881	-2.1175	12.672	-0.37289	2.2811	0	0
0.4528	-11.902	-2.0942	12.717	0	0	0	0
0.41564	-11.931	-2.074	12.751	0	0	0	0
0.38278	-11.965	-2.0579	12.771	0	0	0	0
0.35461	-12.003	-2.0453	12.78	0	0	0	0
0.33043	-12.041	-2.0337	12.781	0	0	0	0
0.30925	-12.075	-2.0194	12.778	0	0	0	0
0.29002	-12.103	-1.999	12.774	0	0	0	0
0.27136	-12.124	-1.9702	12.773	0	0	0	0
0.25177	-12.138	-1.9311	12.779	0	0	0	0
0.23022	-12.145	-1.8811	12.797	0	0	0	0
0.20656	-12.146	-1.8205	12.829	0	0	-0.87748	4.261
0.18164	-12.144	-1.7522	12.873	0	0	0	0
0.15695	-12.146	-1.6797	12.922	0	0	0	0
0.13377	-12.155	-1.6059	12.966	0	0	0	0
0.11254	-12.177	-1.5333	12.992	0	0	0	0
0.092792	-12.214	-1.4653	12.996	0	0	0	0
0.073706	-12.264	-1.4044	12.978	0	0	0	0
0.054552	-12.323	-1.3512	12.949	0	0	0	0
0.034548	-12.385	-1.3036	12.922	0	0	0	0
0.012226	-12.441	-1.2587	12.909	0	0	0	0
-0.014713	-12.485	-1.2134	12.913	0	0	0	0
-0.048783	-12.51	-1.1651	12.932	0	0	0	0
-0.091816	-12.514	-1.1137	12.967	0	0	0	0
-0.14385	-12.498	-1.0611	13.015	0	0	0	0
-0.2022	-12.466	-1.0096	13.073	0	0	0	0
-0.26212	-12.429	-0.96103	13.133	0	0	0	0
-0.31876	-12.394	-0.91666	13.193	0	0	0	0
-0.36842	-12.367	-0.87728	13.253	0	0	0	0
-0.40863	-12.35	-0.84275	13.314	0	0	0	0
-0.43833	-12.342	-0.81242	13.372	0	0	0	0
-0.45818	-12.341	-0.78608	13.42	0	0	0	0
-0.47032	-12.347	-0.76406	13.455	0	0	0	0
-0.47769	-12.358	-0.74669	13.475	0	0	0	0
-0.48313	-12.372	-0.73343	13.483	0	0	0	0
-0.48876	-12.387	-0.72226	13.483	0	0	0	0
-0.49562	-12.401	-0.70991	13.477	0	0	0	0
-0.50363	-12.412	-0.69277	13.466	0	0	0	0
-0.51164	-12.42	-0.66797	13.453	0	0	0	0
-0.51811	-12.426	-0.63443	13.439	0	0	0	0
-0.52168	-12.43	-0.59297	13.428	0	0	0	0
-0.52156	-12.433	-0.5454	13.425	0	0	0	0
-0.51735	-12.437	-0.49338	13.435	0	0	0	0
-0.50902	-12.44	-0.43817	13.465	0	0	0	0
-0.4967	-12.445	-0.38093	13.519	0	0	0	0
-0.48043	-12.453	-0.32307	13.596	0	0	0	0
-0.46033	-12.463	-0.26606	13.69	0	0	0	0
-0.4369	-12.478	-0.21106	13.783	0	0	0	0
-0.41123	-12.497	-0.15913	13.863	0	0	0	0
-0.3849	-12.517	-0.11181	13.925	0	0	0	0
-0.35942	-12.536	-0.071076	13.976	0	0	0	0
-0.33539	-12.551	-0.038448	14.03	-0.14171	-2.5208	0	0
-0.31223	-12.56	-0.014115	14.102	0	0	0	0
-0.28885	-12.561	0.002947	14.204	0	0	0	0
-0.26463	-12.552	0.014316	14.337	0	0	0	0
-0.24025	-12.532	0.02209	14.483	0	0	0	0
-0.21754	-12.504	0.028905	14.611	0	0	0	0
-0.19866	-12.468	0.036856	14.694	0	0	0	0
-0.18513	-12.431	0.046232	14.725	0	0	0	0
-0.17729	-12.397	0.055869	14.722	0	0	0	0
-0.17422	-12.37	0.064661	14.707	0	0	0	0
-0.17431	-12.353	0.072336	14.699	0	0	0	0
-0.17587	-12.344	0.079131	14.711	0	0	0	0
-0.17724	-12.342	0.085184	14.753	0	0	0	0
-0.17674	-12.343	0.089992	14.827	0	0	0	0
-0.17256	-12.344	0.09239	14.926	0	0	0	0
-0.16286	-12.342	0.091559	15.031	0	0	0	0
-0.14583	-12.333	0.087837	15.119	0	0	0	0
-0.11973	-12.317	0.082041	15.171	0	0	-0.10919	-12.345
-0.082849	-12.295	0.074521	15.189	0	0	0	0
-0.033953	-12.272	0.065096	15.185	0	0	0	0
0.026967	-12.252	0.053311	15.177	0	0	0	0
0.098048	-12.241	0.038469	15.181	0	0	0	0
0.17475	-12.236	0.019462	15.204	0	0	0	0
0.24963	-12.232	-0.005123	15.251	0	0	0	0
0.31397	-12.222	-0.035909	15.317	0	0	0	0
0.36071	-12.199	-0.071011	15.382	0	0	0	0
0.38633	-12.163	-0.10535	15.421	0	0	0	0
0.39048	-12.112	-0.1321	15.416	0	0	0	0
0.3748	-12.049	-0.14486	15.366	0	0	0	0
0.34317	-11.976	-0.13877	15.281	0	0	0	0
0.30193	-11.897	-0.11104	15.172	0	0	0	0
0.25803	-11.813	-0.06082	15.055	0	0	0	0
0.21645	-11.722	0.011349	14.942	0	0	0	0
0.17979	-11.62	0.10366	14.844	0	0	0	0
0.14983	-11.504	0.21248	14.768	0	0	0	0
0.12843	-11.375	0.33234	14.711	0	0	0	0
0.11714	-11.24	0.45797	14.665	0	0	0	0
0.11618	-11.105	0.58649	14.624	0	0	0	0
0.12395	-10.97	0.71705	14.594	0	0	0	0
0.13745	-10.832	0.84992	14.589	0	0	0	0
0.15327	-10.687	0.98552	14.616	0	0	0	0
0.16872	-10.538	1.1218	14.675	0	0	0	0
0.18257	-10.384	1.2543	14.761	0	0	0	0
0.19495	-10.228	1.3797	14.868	0	0	0	0
0.20623	-10.068	1.4994	14.984	1.5673	15.031	0	0
0.21646	-9.9069	1.6188	15.092	0	0	0	0
0.22601	-9.7487	1.7456	15.176	0	0	0	0
0.23597	-9.5998	1.8856	15.226	0	0	0	0
0.24754	-9.4645	2.0404	15.25	0	0	0	0
0.26109	-9.3422	2.2073	15.26	0	0	0	0
0.27596	-9.2271	2.3837	15.265	0	0	0	0
0.29115	-9.1094	2.5677	15.271	0	0	0	0
0.30581	-8.9777	2.7579	15.286	0	0	0	0
0.3194	-8.8232	2.9531	15.318	0	0	0	0
0.33167	-8.6443	3.1507	15.362	0	0	3.1338	15.335
0.34299	-8.4476	3.3466	15.403	0	0	0	0
0.35456	-8.2439	3.5358	15.422	0	0	0	0
0.36771	-8.0421	3.7139	15.409	0	0	0	0
0.38292	-7.8482	3.8783	15.367	0	0	0	0
0.39979	-7.6665	4.0274	15.311	0	0	0	0
0.41807	-7.5005	4.1618	15.266	0	0	0	0
0.43837	-7.3529	4.284	15.255	0	0	0	0
0.46182	-7.2246	4.3968	15.289	0	0	0	0
0.48866	-7.1152	4.5022	15.362	0	0	0	0
0.51722	-7.0223	4.6005	15.454	0	0	0	0
0.54425	-6.9412	4.6909	15.538	0	0	0	0
0.56625	-6.8651	4.7723	15.596	0	0	0	0
0.5802	-6.7878	4.8444	15.627	0	0	0	0
0.58344	-6.7058	4.9079	15.635	0	0	0	0
0.57353	-6.6188	4.9644	15.629	0	0	0	0
0.54842	-6.5299	5.0163	15.613	0	0	0	0
0.50648	-6.4433	5.0665	15.586	0	0	0	0
0.44716	-6.3608	5.1185	15.554	0	0	0	0
0.37222	-6.2799	5.1748	15.529	0	0	0	0
0.28607	-6.1957	5.2366	15.525	0	0	0	0
0.19427	-6.1041	5.3035	15.546	0	0	0	0
0.10231	-6.0045	5.3749	15.579	0	0	0	0
0.015724	-5.9016	5.4503	15.615	0	0	0	0
-0.060386	-5.8036	5.5274	15.659	0	0	0	0
-0.12317	-5.7173	5.6008	15.721	0	0	0	0
-0.17304	-5.6437	5.6637	15.807	0	0	0	0
-0.21263	-5.5768	5.7112	15.908	0	0	0	0
-0.24516	-5.5065	5.7416	16.003	0	0	0	0
-0.27346	-5.4224	5.7551	16.069	0	0	0	0
-0.29907	-5.3172	5.754	16.095	0	0	0	0
-0.32148	-5.1893	5.7422	16.082	0	0	0	0
-0.33835	-5.042	5.7253	16.044	0	0	0	0
-0.34687	-4.8807	5.7087	16.001	0	0	0	0
-0.34545	-4.7111	5.6965	15.97	0	0	0	0
-0.33468	-4.5399	5.6901	15.96	0	0	0	0
-0.31739	-4.3765	5.6891	15.975	0	0	0	0
-0.29746	-4.2314	5.6914	16.013	-0.27808	-3.9887	0	0
-0.27786	-4.1117	5.6929	16.064	0	0	0	0
-0.26023	-4.0159	5.6876	16.112	0	0	0	0
-0.24565	-3.9354	5.6688	16.135	0	0	0	0
-0.23521	-3.8617	5.6308	16.119	0	0	0	0
-0.22954	-3.7901	5.5709	16.055	0	0	0	0
-0.22833	-3.7197	5.4901	15.954	0	0	-0.22723	-3.705
-0.23035	-3.6516	5.3939	15.837	0	0	0	0
-0.23403	-3.5876	5.2897	15.729	0	0	0	0
-0.23803	-3.5275	5.1834	15.637	0	0	0	0
-0.24148	-3.4687	5.0767	15.555	0	0	0	0
-0.24398	-3.4075	4.9692	15.483	0	0	0	0
-0.24557	-3.3424	4.8612	15.428	0	0	0	0
-0.24647	-3.2765	4.755	15.386	0	0	0	0
-0.24687	-3.2174	4.654	15.338	0	0	0	0
-0.24681	-3.1716	4.5609	15.268	0	0	0	0
-0.24627	-3.1411	4.4772	15.17	0	0	0	0
-0.24524	-3.1235	4.4035	15.051	0	0	0	0
-0.24387	-3.1144	4.3394	14.93	0	0	0	0
-0.24249	-3.1087	4.2805	14.829	0	0	0	0
-0.24175	-3.1012	4.2156	14.759	0	0	0	0
-0.24267	-3.0881	4.1217	14.709	0	0	0	0
-0.24657	-3.0668	3.9598	14.649	0	0	0	0
-0.25471	-3.0377	3.6733	14.531	0	0	0	0
-0.26748	-3.0046	3.1914	14.305	0	0	0	0
-0.28386	-2.9735	2.4447	13.924	0	0	0	0
-0.30148	-2.9488	1.3967	13.371	0	0	0	0
-0.31753	-2.9322	0.095176	12.68	0	0	0	0
-0.32997	-2.9234	-1.295	11.944	-4.4069	10.323	0	0
-0.33815	-2.9212	-2.5508	11.285	0	0	-4.4058	10.311
