## Supplementary material for "How to control unpredictable others in court-net sports": Collegiate match data: u4_5_2.txt

0.67352	-11.897	-1.8255	10.424	0	0	0.67607	-11.879
0.67028	-11.886	-1.8419	10.427	0	0	0	0
0.66645	-11.871	-1.8484	10.428	0	0	0	0
0.66273	-11.854	-1.8476	10.428	0	0	0	0
0.65969	-11.839	-1.8426	10.427	0	0	0	0
0.65761	-11.828	-1.8356	10.426	0	0	0	0
0.65641	-11.824	-1.8278	10.424	0	0	0	0
0.65575	-11.826	-1.8199	10.423	0	0	0	0
0.65514	-11.831	-1.8121	10.421	0	0	0	0
0.65405	-11.839	-1.804	10.42	0	0	0	0
0.65193	-11.846	-1.7943	10.418	0	0	0	0
0.64812	-11.852	-1.7819	10.417	0	0	0	0
0.64194	-11.858	-1.7662	10.415	0	0	0	0
0.63297	-11.864	-1.7468	10.413	0	0	0	0
0.62133	-11.872	-1.7236	10.411	0	0	0	0
0.60772	-11.882	-1.6971	10.409	0	0	0	0
0.59276	-11.893	-1.6691	10.407	0	0	0	0
0.57675	-11.907	-1.6422	10.404	0	0	0	0
0.55969	-11.922	-1.6182	10.4	0	0	0	0
0.54146	-11.94	-1.5971	10.39	0	0	0	0
0.52191	-11.962	-1.578	10.374	0	0	0	0
0.50126	-11.989	-1.5604	10.346	-1.5613	10.361	0	0
0.48042	-12.022	-1.5433	10.304	0	0	0	0
0.46053	-12.058	-1.5261	10.249	0	0	0	0
0.44234	-12.095	-1.5094	10.188	0	0	0	0
0.42591	-12.129	-1.4942	10.129	0	0	0	0
0.41075	-12.159	-1.4816	10.081	0	0	0	0
0.39625	-12.184	-1.4725	10.05	0	0	0	0
0.38217	-12.206	-1.4672	10.039	0	0	0	0
0.36857	-12.227	-1.4652	10.044	0	0	0	0
0.35556	-12.25	-1.4646	10.059	0	0	0	0
0.34317	-12.278	-1.4629	10.083	0	0	0	0
0.33134	-12.312	-1.457	10.113	0	0	0	0
0.31997	-12.354	-1.4431	10.152	0	0	0	0
0.30913	-12.407	-1.418	10.195	0	0	0	0
0.2993	-12.469	-1.3797	10.239	0	0	0	0
0.29114	-12.539	-1.3291	10.275	0	0	-1.4262	10.315
0.28524	-12.613	-1.271	10.3	0	0	0	0
0.28202	-12.686	-1.2138	10.314	0	0	0	0
0.28178	-12.754	-1.1654	10.32	0	0	0	0
0.28485	-12.815	-1.1297	10.321	0	0	0	0
0.2916	-12.866	-1.1061	10.319	0	0	0	0
0.30255	-12.906	-1.0919	10.314	0	0	0	0
0.31818	-12.937	-1.0839	10.305	0	0	0	0
0.3386	-12.961	-1.0798	10.289	0	0	0	0
0.36334	-12.978	-1.0781	10.265	0	0	0	0
0.3912	-12.988	-1.0782	10.23	0	0	0	0
0.42006	-12.991	-1.0792	10.186	0	0	0	0
0.44663	-12.986	-1.0808	10.138	0	0	0	0
0.4664	-12.973	-1.0826	10.095	0	0	0	0
0.47362	-12.952	-1.0845	10.062	0	0	0	0
0.46212	-12.922	-1.0866	10.04	0	0	0	0
0.42704	-12.886	-1.0892	10.027	0	0	0	0
0.3665	-12.847	-1.0923	10.021	0	0	0	0
0.28287	-12.813	-1.0958	10.02	0	0	0	0
0.18231	-12.791	-1.0991	10.02	0	0	0	0
0.072293	-12.787	-1.1015	10.021	0	0	0	0
-0.040944	-12.799	-1.1027	10.021	0	0	0	0
-0.15369	-12.824	-1.103	10.022	0	0	0	0
-0.2656	-12.857	-1.1028	10.024	0	0	0	0
-0.37955	-12.892	-1.102	10.03	0	0	0	0
-0.49948	-12.926	-1.0993	10.042	0	0	0	0
-0.62759	-12.954	-1.0937	10.061	0	0	0	0
-0.76335	-12.976	-1.0855	10.09	0	0	0	0
-0.90452	-12.991	-1.0767	10.128	0	0	0	0
-1.0478	-13.004	-1.0689	10.169	-1.0264	-12.999	0	0
-1.1888	-13.019	-1.0628	10.207	0	0	0	0
-1.3224	-13.041	-1.0578	10.239	0	0	0	0
-1.4453	-13.07	-1.0526	10.266	0	0	0	0
-1.5574	-13.103	-1.0454	10.295	0	0	0	0
-1.6616	-13.135	-1.0348	10.335	0	0	0	0
-1.7618	-13.164	-1.0199	10.393	0	0	0	0
-1.8604	-13.186	-1.0014	10.472	0	0	0	0
-1.9566	-13.201	-0.98164	10.569	0	0	0	0
-2.0481	-13.205	-0.9634	10.679	0	0	0	0
-2.133	-13.198	-0.94793	10.802	0	0	0	0
-2.211	-13.181	-0.93444	10.947	0	0	0	0
-2.2829	-13.156	-0.92089	11.122	0	0	0	0
-2.351	-13.128	-0.90504	11.327	0	0	-2.316	-13.122
-2.4174	-13.1	-0.88531	11.55	0	0	0	0
-2.4832	-13.079	-0.86144	11.772	0	0	0	0
-2.5488	-13.066	-0.83491	11.971	0	0	0	0
-2.6133	-13.064	-0.80865	12.137	0	0	0	0
-2.6753	-13.072	-0.78577	12.271	0	0	0	0
-2.7334	-13.09	-0.76778	12.379	0	0	0	0
-2.7868	-13.113	-0.75413	12.47	0	0	0	0
-2.8345	-13.138	-0.7431	12.54	0	0	0	0
-2.8764	-13.163	-0.73303	12.585	0	0	0	0
-2.9127	-13.189	-0.72273	12.609	0	0	0	0
-2.9439	-13.215	-0.71076	12.626	0	0	0	0
-2.9712	-13.243	-0.6944	12.649	0	0	0	0
-2.9959	-13.273	-0.66963	12.687	0	0	0	0
-3.0194	-13.303	-0.6323	12.738	0	0	0	0
-3.043	-13.331	-0.57993	12.788	0	0	0	0
-3.0671	-13.352	-0.51316	12.822	0	0	0	0
-3.0908	-13.365	-0.43669	12.836	0	0	0	0
-3.1113	-13.371	-0.35823	12.839	0	0	0	0
-3.1254	-13.373	-0.28498	12.843	0	0	0	0
-3.131	-13.374	-0.2208	12.856	0	0	0	0
-3.1285	-13.376	-0.16698	12.878	0	0	0	0
-3.1204	-13.377	-0.12398	12.9	0	0	0	0
-3.1102	-13.375	-0.091446	12.911	0	0	0	0
-3.1003	-13.368	-0.067991	12.9	0	0	0	0
-3.0912	-13.354	-0.051836	12.868	0	0	0	0
-3.0811	-13.332	-0.041473	12.822	0	0	0	0
-3.0673	-13.304	-0.035627	12.774	0	0	0	0
-3.0464	-13.271	-0.032766	12.737	0	0	0	0
-3.015	-13.235	-0.030807	12.716	0	0	0	0
-2.9712	-13.197	-0.027231	12.716	0	0	0	0
-2.9153	-13.158	-0.019323	12.737	0	0	0	0
-2.8498	-13.119	-0.004572	12.779	0	0	0	0
-2.7783	-13.082	0.018621	12.837	0	0	0	0
-2.7036	-13.045	0.050066	12.901	0	0	0	0
-2.6284	-13.012	0.087401	12.959	0	0	0	0
-2.5544	-12.984	0.12654	12.996	0	0	0	0
-2.4833	-12.961	0.16309	13.003	0.18377	12.927	0	0
-2.4162	-12.942	0.19402	12.969	0	0	0	0
-2.3533	-12.926	0.21787	12.882	0	0	0	0
-2.2934	-12.909	0.23401	12.743	0	0	0	0
-2.2346	-12.891	0.24234	12.57	0	0	0	0
-2.1754	-12.868	0.24368	12.396	0	0	0	0
-2.1151	-12.842	0.24009	12.248	0	0	0	0
-2.0544	-12.814	0.23429	12.137	0	0	0	0
-1.995	-12.785	0.22852	12.064	0	0	0	0
-1.9394	-12.758	0.22397	12.023	0	0	0	0
-1.889	-12.733	0.22094	12.003	0	0	0	0
-1.8435	-12.71	0.21925	11.997	0	0	0	0
-1.8018	-12.692	0.21839	11.998	0	0	0	0
-1.7614	-12.676	0.21776	12.003	0	0	0	0
-1.7194	-12.663	0.21671	12.013	0	0	0	0
-1.6724	-12.649	0.21465	12.032	0	0	0	0
-1.618	-12.635	0.2111	12.065	0	0	0	0
-1.5556	-12.619	0.20593	12.12	0	0	0	0
-1.4873	-12.604	0.19964	12.2	0	0	0	0
-1.4162	-12.593	0.19368	12.3	0	0	0	0
-1.3455	-12.587	0.19074	12.409	0	0	0	0
-1.2778	-12.588	0.19407	12.508	0	0	0.16251	12.609
-1.2144	-12.595	0.20622	12.582	0	0	0	0
-1.156	-12.607	0.22764	12.63	0	0	0	0
-1.1022	-12.622	0.25593	12.653	0	0	0	0
-1.0532	-12.638	0.28618	12.66	0	0	0	0
-1.01	-12.65	0.31276	12.656	0	0	0	0
-0.97467	-12.655	0.3316	12.649	0	0	0	0
-0.9496	-12.651	0.3414	12.64	0	0	0	0
-0.93628	-12.636	0.34357	12.631	0	0	0	0
-0.93416	-12.612	0.34143	12.623	0	0	0	0
-0.94052	-12.583	0.33879	12.615	0	0	0	0
-0.95157	-12.553	0.33833	12.608	0	0	0	0
-0.96344	-12.526	0.34072	12.604	0	0	0	0
-0.97249	-12.507	0.34496	12.606	0	0	0	0
-0.97578	-12.5	0.34897	12.62	0	0	0	0
-0.97143	-12.507	0.35012	12.653	0	0	0	0
-0.9588	-12.53	0.34561	12.711	0	0	0	0
-0.93912	-12.568	0.33341	12.798	0	0	0	0
-0.91637	-12.617	0.31315	12.91	0	0	0	0
-0.89792	-12.668	0.28664	13.03	-0.49073	-7.2613	0	0
-0.89269	-12.708	0.2568	13.135	0	0	0	0
-0.90752	-12.732	0.22566	13.209	0	0	0	0
-0.94497	-12.74	0.19406	13.24	0	0	0	0
-1.0039	-12.735	0.16296	13.229	0	0	0	0
-1.0805	-12.726	0.13404	13.186	0	0	0	0
-1.1695	-12.718	0.10928	13.129	0	0	0	0
-1.2647	-12.718	0.090225	13.075	0	0	0	0
-1.3596	-12.731	0.077346	13.032	0	0	0	0
-1.45	-12.758	0.069945	13.001	0	0	0	0
-1.5332	-12.797	0.066785	12.982	0	0	0	0
-1.6083	-12.841	0.066719	12.971	0	0	0	0
-1.6742	-12.885	0.06898	12.966	0	0	0	0
-1.7299	-12.923	0.073222	12.966	0	0	0	0
-1.7752	-12.953	0.07935	12.974	0	0	0	0
-1.8114	-12.975	0.087195	12.992	0	0	0	0
-1.8418	-12.988	0.096455	13.024	0	0	0	0
-1.8699	-12.991	0.10734	13.075	0	0	0	0
-1.8987	-12.986	0.12062	13.145	0	0	0	0
-1.9299	-12.975	0.13622	13.236	0	0	0	0
-1.9646	-12.962	0.15282	13.355	0	0	0	0
-2.0029	-12.949	0.16945	13.51	0	0	-1.2053	-7.5253
-2.0439	-12.94	0.1863	13.702	0	0	0	0
-2.0862	-12.938	0.20427	13.918	0	0	0	0
-2.1285	-12.943	0.22426	14.13	0	0	0	0
-2.1692	-12.955	0.24701	14.311	0	0	0	0
-2.2068	-12.971	0.27259	14.448	0	0	0	0
-2.2397	-12.988	0.29945	14.538	0	0	0	0
-2.2674	-13.004	0.32447	14.587	0	0	0	0
-2.29	-13.02	0.34453	14.605	0	0	0	0
-2.3077	-13.037	0.35816	14.604	0	0	0	0
-2.321	-13.056	0.36559	14.594	0	0	0	0
-2.3301	-13.078	0.36795	14.584	0	0	0	0
-2.3353	-13.103	0.36664	14.583	0	0	0	0
-2.3367	-13.131	0.36312	14.599	0	0	0	0
-2.3348	-13.16	0.35894	14.639	0	0	0	0
-2.3305	-13.185	0.35607	14.708	0	0	0	0
-2.3248	-13.205	0.3576	14.808	0	0	0	0
-2.3185	-13.218	0.36792	14.934	0	0	0	0
-2.3125	-13.226	0.39206	15.078	0	0	0	0
-2.3081	-13.23	0.43407	15.218	0	0	0	0
-2.306	-13.232	0.49477	15.324	0	0	0	0
-2.3062	-13.232	0.57046	15.364	0	0	0	0
-2.3078	-13.232	0.65529	15.32	0	0	0	0
-2.3083	-13.229	0.74675	15.196	0	0	0	0
-2.3037	-13.222	0.85005	15.018	0	0	0	0
-2.2893	-13.209	0.9794	14.818	0	0	0	0
-2.2609	-13.185	1.1568	14.609	0	0	0	0
-2.2169	-13.148	1.4076	14.381	0	0	0	0
-2.1587	-13.095	1.7532	14.108	0	0	0	0
-2.0919	-13.026	2.2008	13.767	0	0	0	0
-2.0243	-12.946	2.732	13.358	0	0	0	0
-1.9636	-12.861	3.2955	12.912	0.23751	0.68053	0	0
-1.9147	-12.782	3.8231	12.484	0	0	3.5288	10.111
