## Supplementary material for "How to control unpredictable others in court-net sports": Collegiate match data: u4_6_1.txt

-0.44124	-11.871	3.7355	11.93	0	0	-0.43853	-11.873
-0.44116	-11.871	3.7354	11.928	0	0	0	0
-0.4399	-11.871	3.7356	11.926	0	0	0	0
-0.43669	-11.872	3.7362	11.923	0	0	0	0
-0.43073	-11.874	3.7375	11.921	0	0	0	0
-0.42147	-11.878	3.7399	11.919	0	0	0	0
-0.40904	-11.884	3.7433	11.919	0	0	0	0
-0.39472	-11.892	3.7476	11.925	0	0	0	0
-0.38099	-11.9	3.7519	11.939	0	0	0	0
-0.37085	-11.91	3.7549	11.964	0	0	0	0
-0.36703	-11.92	3.7543	12.003	0	0	0	0
-0.37157	-11.931	3.7482	12.054	0	0	0	0
-0.38576	-11.944	3.7357	12.11	0	0	0	0
-0.4097	-11.959	3.7172	12.163	0.65548	2.1831	0	0
-0.44153	-11.975	3.6939	12.205	0	0	0	0
-0.47766	-11.993	3.6667	12.235	0	0	0	0
-0.51397	-12.013	3.6358	12.254	0	0	0	0
-0.54717	-12.037	3.6019	12.266	0	0	0	0
-0.57548	-12.063	3.5675	12.272	0	0	0	0
-0.59874	-12.09	3.5363	12.276	0	0	0	0
-0.61756	-12.118	3.5115	12.277	0	0	0	0
-0.63248	-12.146	3.4943	12.277	0	0	0	0
-0.6437	-12.174	3.484	12.277	0	0	0	0
-0.65142	-12.202	3.4791	12.276	0	0	0	0
-0.65606	-12.229	3.478	12.276	0	0	0	0
-0.65838	-12.252	3.4793	12.275	0	0	0	0
-0.65948	-12.271	3.4824	12.275	0	0	0	0
-0.66094	-12.286	3.4871	12.274	0	0	1.435	4.4074
-0.66484	-12.297	3.4933	12.273	0	0	0	0
-0.67331	-12.309	3.5008	12.272	0	0	0	0
-0.68764	-12.326	3.5089	12.27	0	0	0	0
-0.70742	-12.35	3.5158	12.268	0	0	0	0
-0.73022	-12.382	3.5195	12.265	0	0	0	0
-0.75225	-12.421	3.5185	12.263	0	0	0	0
-0.76996	-12.463	3.5129	12.261	0	0	0	0
-0.78144	-12.504	3.5038	12.26	0	0	0	0
-0.78693	-12.541	3.4925	12.262	0	0	0	0
-0.7884	-12.571	3.4799	12.269	0	0	0	0
-0.78863	-12.593	3.4664	12.284	0	0	0	0
-0.79041	-12.604	3.4527	12.31	0	0	0	0
-0.79606	-12.604	3.4399	12.349	0	0	0	0
-0.80723	-12.593	3.4284	12.4	0	0	0	0
-0.82476	-12.57	3.4184	12.459	0	0	0	0
-0.84868	-12.537	3.4099	12.519	0	0	0	0
-0.87835	-12.495	3.4024	12.575	0	0	0	0
-0.91261	-12.446	3.3944	12.63	0	0	0	0
-0.95007	-12.394	3.3828	12.686	0	0	0	0
-0.98914	-12.34	3.3632	12.745	0	0	0	0
-1.0278	-12.287	3.3317	12.803	0	0	0	0
-1.0636	-12.239	3.286	12.853	0	0	0	0
-1.094	-12.198	3.226	12.889	0	0	0	0
-1.118	-12.164	3.1536	12.91	0	0	0	0
-1.1357	-12.135	3.0725	12.922	0	0	0	0
-1.1476	-12.105	2.9874	12.931	0	0	0	0
-1.1549	-12.07	2.9023	12.942	0	0	0	0
-1.1596	-12.024	2.8192	12.953	0	0	0	0
-1.1633	-11.963	2.7374	12.964	0	0	0	0
-1.1677	-11.883	2.6556	12.973	0	0	0	0
-1.1736	-11.784	2.574	12.988	0	0	0	0
-1.1809	-11.668	2.4949	13.015	0	0	0	0
-1.1897	-11.537	2.4206	13.062	0	0	0	0
-1.2004	-11.397	2.3516	13.127	0	0	0	0
-1.2134	-11.252	2.2864	13.205	0	0	0	0
-1.2288	-11.108	2.2239	13.287	0	0	0	0
-1.247	-10.967	2.1634	13.363	0	0	0	0
-1.2686	-10.831	2.1044	13.424	0	0	0	0
-1.2953	-10.696	2.0452	13.471	0	0	0	0
-1.3299	-10.561	1.9838	13.504	0.13887	-1.9669	0	0
-1.3754	-10.42	1.9188	13.524	0	0	0	0
-1.4339	-10.272	1.8499	13.53	0	0	0	0
-1.5051	-10.116	1.7787	13.519	0	0	0	0
-1.5865	-9.956	1.7078	13.482	0	0	0	0
-1.6748	-9.7954	1.6398	13.414	0	0	0	0
-1.7679	-9.6349	1.5762	13.312	0	0	0	0
-1.8635	-9.4767	1.5183	13.183	0	0	0	0
-1.9587	-9.3248	1.4675	13.04	0	0	0	0
-2.0494	-9.1834	1.4257	12.903	0	0	0	0
-2.1322	-9.0552	1.3942	12.788	0	0	0	0
-2.2045	-8.9409	1.372	12.704	0	0	0	0
-2.265	-8.8403	1.3565	12.655	0	0	0	0
-2.3143	-8.7517	1.3438	12.636	0	0	0	0
-2.3546	-8.6708	1.3297	12.636	0	0	0	0
-2.3893	-8.5934	1.3109	12.642	0	0	0	0
-2.4207	-8.518	1.286	12.641	0	0	-2.3956	-8.5177
-2.45	-8.4465	1.2556	12.616	0	0	0	0
-2.4772	-8.3812	1.2214	12.557	0	0	0	0
-2.5015	-8.3238	1.185	12.465	0	0	0	0
-2.5224	-8.2745	1.1477	12.355	0	0	0	0
-2.5402	-8.2307	1.1107	12.244	0	0	0	0
-2.5557	-8.1875	1.0754	12.152	0	0	0	0
-2.5702	-8.1395	1.0428	12.088	0	0	0	0
-2.5849	-8.0826	1.014	12.051	0	0	0	0
-2.601	-8.0146	0.98956	12.04	0	0	0	0
-2.6198	-7.9354	0.97003	12.047	0	0	0	0
-2.6418	-7.8486	0.95477	12.068	0	0	0	0
-2.6666	-7.7607	0.94291	12.098	0	0	0	0
-2.6927	-7.6776	0.93435	12.13	0	0	0	0
-2.7184	-7.6015	0.93056	12.154	0	0	0	0
-2.741	-7.5307	0.93451	12.154	0	0	0	0
-2.7573	-7.4628	0.94941	12.118	0	0	0	0
-2.7635	-7.3966	0.97708	12.041	0	0	0	0
-2.7564	-7.3335	1.0171	11.929	0	0	0	0
-2.7334	-7.2755	1.0671	11.799	0	0	0	0
-2.6939	-7.2267	1.1233	11.669	0	0	0	0
-2.6387	-7.193	1.1827	11.553	0	0	0	0
-2.57	-7.1797	1.2427	11.454	0	0	0	0
-2.4924	-7.1861	1.3019	11.367	0	0	0	0
-2.4119	-7.2073	1.3604	11.281	0	0	0	0
-2.334	-7.2375	1.4195	11.19	0	0	0	0
-2.2625	-7.2724	1.4818	11.095	0	0	0	0
-2.1988	-7.3095	1.5508	11.005	0	0	0	0
-2.1429	-7.3457	1.6295	10.928	0	0	0	0
-2.0938	-7.377	1.7191	10.866	0	0	0	0
-2.0502	-7.3993	1.8181	10.815	0	0	0	0
-2.0097	-7.4091	1.9219	10.775	0	0	0	0
-1.9689	-7.4041	2.0237	10.744	0	0	0	0
-1.924	-7.3845	2.1171	10.721	0	0	0	0
-1.8711	-7.353	2.1979	10.701	0	0	0	0
-1.8068	-7.3122	2.2659	10.682	0	0	0	0
-1.7281	-7.2631	2.3254	10.658	0	0	0	0
-1.6331	-7.2063	2.3841	10.625	0	0	0	0
-1.5215	-7.144	2.45	10.582	0	0	0	0
-1.3956	-7.0815	2.5296	10.534	0	0	0	0
-1.2606	-7.0257	2.6268	10.49	0	0	0	0
-1.1232	-6.9819	2.7428	10.462	0	0	0	0
-0.99081	-6.9508	2.8764	10.461	0	0	0	0
-0.87011	-6.9272	3.0234	10.489	0	0	0	0
-0.76584	-6.9038	3.1777	10.536	0	0	0	0
-0.6802	-6.8747	3.333	10.587	0	0	0	0
-0.61321	-6.8367	3.4839	10.623	0	0	0	0
-0.56293	-6.7889	3.6269	10.626	3.6319	10.779	0	0
-0.52549	-6.7327	3.759	10.587	0	0	0	0
-0.4957	-6.6728	3.8768	10.512	0	0	0	0
-0.46876	-6.6166	3.976	10.415	0	0	0	0
-0.44142	-6.5701	4.054	10.319	0	0	0	0
-0.41176	-6.5358	4.1123	10.24	0	0	0	0
-0.37809	-6.5121	4.1568	10.184	0	0	0	0
-0.338	-6.4953	4.1945	10.147	0	0	0	0
-0.2881	-6.4809	4.2303	10.127	0	0	0	0
-0.22451	-6.4644	4.2648	10.117	0	0	0	0
-0.14338	-6.4416	4.2949	10.114	0	0	0	0
-0.041313	-6.411	4.3167	10.115	0	0	0	0
0.083762	-6.3745	4.3285	10.12	0	0	0	0
0.23107	-6.3371	4.3302	10.125	0	0	0	0
0.39542	-6.3046	4.3224	10.133	0	0	0	0
0.56725	-6.2801	4.3057	10.142	0	0	4.3136	10.054
0.7353	-6.2626	4.2813	10.151	0	0	0	0
0.8901	-6.2492	4.2502	10.159	0	0	0	0
1.0256	-6.2375	4.2134	10.163	0	0	0	0
1.1392	-6.2259	4.1719	10.158	0	0	0	0
1.2306	-6.2128	4.1266	10.14	0	0	0	0
1.3019	-6.1971	4.0782	10.101	0	0	0	0
1.3564	-6.1788	4.0274	10.039	0	0	0	0
1.3978	-6.1592	3.9765	9.9544	1.3862	-6.1191	0	0
1.4293	-6.1403	3.9292	9.8514	0	0	0	0
1.4536	-6.1232	3.889	9.7389	0	0	0	0
1.4733	-6.1078	3.8584	9.6293	0	0	0	0
1.4911	-6.0929	3.8374	9.5368	0	0	0	0
1.5096	-6.0766	3.8237	9.4699	0	0	0	0
1.5313	-6.0579	3.8126	9.4282	0	0	0	0
1.5582	-6.0364	3.7983	9.4052	0	0	0	0
1.5912	-6.0116	3.7744	9.3921	0	0	0	0
1.6311	-5.982	3.736	9.3794	0	0	0	0
1.6784	-5.9448	3.6811	9.3589	0	0	0	0
1.734	-5.8973	3.6113	9.3251	0	0	1.72	-5.8901
1.7979	-5.8389	3.5312	9.2761	0	0	0	0
1.8693	-5.7719	3.4452	9.2131	0	0	0	0
1.9463	-5.7018	3.3557	9.1374	0	0	0	0
2.026	-5.6349	3.2627	9.0508	0	0	0	0
2.1046	-5.577	3.1667	8.959	0	0	0	0
2.1789	-5.5311	3.0696	8.8687	0	0	0	0
2.2468	-5.4977	2.9732	8.7809	0	0	0	0
2.3074	-5.4758	2.879	8.6895	0	0	0	0
2.36	-5.465	2.7881	8.5864	0	0	0	0
2.4048	-5.4638	2.7011	8.4694	0	0	0	0
2.4421	-5.469	2.6188	8.3445	0	0	0	0
2.4734	-5.4768	2.5427	8.2242	0	0	0	0
2.4999	-5.484	2.475	8.1231	0	0	0	0
2.5227	-5.4897	2.4186	8.0521	0	0	0	0
2.5419	-5.4947	2.3758	8.0121	0	0	0	0
2.5571	-5.5014	2.3486	7.9912	0	0	0	0
2.5684	-5.513	2.3394	7.9714	0	0	0	0
2.576	-5.533	2.3503	7.9382	0	0	0	0
2.5807	-5.5645	2.38	7.8862	0	0	0	0
2.5835	-5.6082	2.4234	7.8192	0	0	0	0
2.5859	-5.662	2.4734	7.7447	0	0	0	0
2.5892	-5.7206	2.5227	7.6699	0	0	0	0
2.5943	-5.7783	2.5671	7.5976	0	0	0	0
2.6006	-5.8334	2.606	7.5279	0	0	0	0
2.6066	-5.8889	2.6423	7.4604	0	0	0	0
2.6104	-5.9495	2.6795	7.3954	0	0	0	0
2.6107	-6.018	2.7202	7.3328	0	0	0	0
2.6063	-6.0945	2.7645	7.2718	0	0	0	0
2.5955	-6.1774	2.8093	7.2138	0	0	0	0
2.576	-6.2645	2.8501	7.1609	2.8233	6.8225	0	0
2.5455	-6.3535	2.883	7.1103	0	0	0	0
2.5025	-6.4432	2.9053	7.0518	0	0	0	0
2.4466	-6.5351	2.9162	6.9761	0	0	0	0
2.3795	-6.6306	2.9171	6.8798	0	0	0	0
2.3036	-6.7288	2.9104	6.7644	0	0	2.8613	6.7789
2.2216	-6.8264	2.899	6.635	0	0	0	0
2.136	-6.9215	2.886	6.5029	0	0	0	0
2.0498	-7.0162	2.8749	6.3848	0	0	0	0
1.9664	-7.1127	2.8689	6.2939	0	0	0	0
1.8891	-7.2113	2.8703	6.2317	0	0	0	0
1.8201	-7.3096	2.88	6.1903	0	0	0	0
1.7604	-7.4043	2.8988	6.1618	0	0	0	0
1.711	-7.4916	2.9276	6.1434	0	0	0	0
1.6722	-7.5694	2.9675	6.1393	0	0	0	0
1.6432	-7.638	3.0192	6.1558	0	0	0	0
1.6217	-7.6992	3.0821	6.1935	0	0	0	0
1.6042	-7.7534	3.1545	6.2438	0	0	0	0
1.5867	-7.7988	3.2334	6.2932	0	0	0	0
1.5657	-7.8326	3.3154	6.3307	0	0	0	0
1.539	-7.854	3.3957	6.3524	0	0	0	0
1.5064	-7.866	3.4667	6.3614	0	0	0	0
1.4681	-7.8758	3.5189	6.3671	0	0	0	0
1.4249	-7.8946	3.5402	6.3831	0	0	0	0
1.3777	-7.9367	3.516	6.426	-4.1598	-11.629	0	0
1.3278	-8.0174	3.4296	6.5132	0	0	-3.9798	-11.601
