## Supplementary material for "How to control unpredictable others in court-net sports": Collegiate match data: u4_6_2.txt

0.8625	-11.976	-2.0794	10.99	0	0	0.82196	-11.959
0.85876	-12.031	-2.158	11.052	0	0	0	0
0.85709	-12.056	-2.1961	11.08	0	0	0	0
0.85679	-12.062	-2.2087	11.086	0	0	0	0
0.85732	-12.057	-2.2084	11.079	0	0	0	0
0.85827	-12.048	-2.2037	11.066	0	0	0	0
0.85943	-12.038	-2.1988	11.051	0	0	0	0
0.86066	-12.03	-2.195	11.036	0	0	0	0
0.86182	-12.023	-2.1921	11.024	0	0	0	0
0.86269	-12.018	-2.1888	11.019	0	0	0	0
0.86287	-12.015	-2.183	11.025	0	0	0	0
0.86176	-12.015	-2.1717	11.049	0	0	0	0
0.85852	-12.019	-2.1517	11.096	0	0	0	0
0.85222	-12.03	-2.1207	11.168	0	0	0	0
0.84215	-12.049	-2.0786	11.253	0	0	0	0
0.8283	-12.077	-2.029	11.337	0	0	0	0
0.81184	-12.114	-1.9782	11.414	-1.9299	11.233	0	0
0.79471	-12.157	-1.9328	11.479	0	0	0	0
0.77856	-12.202	-1.8964	11.53	0	0	0	0
0.76405	-12.247	-1.8695	11.564	0	0	0	0
0.75094	-12.288	-1.8503	11.583	0	0	0	0
0.73845	-12.327	-1.8367	11.59	0	0	0	0
0.72576	-12.363	-1.8268	11.59	0	0	0	0
0.71235	-12.397	-1.8183	11.586	0	0	0	0
0.69802	-12.431	-1.8081	11.578	0	0	0	0
0.68245	-12.464	-1.793	11.568	0	0	-1.8072	11.511
0.66466	-12.492	-1.7705	11.557	0	0	0	0
0.6427	-12.513	-1.74	11.546	0	0	0	0
0.6142	-12.523	-1.7023	11.537	0	0	0	0
0.57758	-12.524	-1.66	11.532	0	0	0	0
0.53324	-12.521	-1.6165	11.537	0	0	0	0
0.48396	-12.518	-1.5762	11.558	0	0	0	0
0.43398	-12.517	-1.5429	11.601	0	0	0	0
0.38761	-12.521	-1.5185	11.669	0	0	0	0
0.34824	-12.526	-1.5027	11.758	0	0	0	0
0.31772	-12.531	-1.4938	11.858	0	0	0	0
0.29579	-12.531	-1.4894	11.95	0	0	0	0
0.28035	-12.527	-1.4858	12.026	0	0	0	0
0.26851	-12.518	-1.4783	12.087	0	0	0	0
0.25791	-12.504	-1.4616	12.141	0	0	0	0
0.24763	-12.488	-1.4321	12.201	0	0	0	0
0.23839	-12.475	-1.3888	12.276	0	0	0	0
0.232	-12.467	-1.3341	12.373	0	0	0	0
0.23024	-12.469	-1.2718	12.488	0	0	0	0
0.23439	-12.481	-1.205	12.614	0	0	0	0
0.24505	-12.503	-1.136	12.737	0	0	0	0
0.26188	-12.535	-1.0669	12.84	0	0	0	0
0.28328	-12.574	-1.0008	12.913	0	0	0	0
0.30687	-12.618	-0.94053	12.955	0	0	0	0
0.33055	-12.665	-0.88755	12.972	0	0	0	0
0.35276	-12.714	-0.84138	12.971	0	0	0	0
0.37199	-12.763	-0.79949	12.959	0	0	0	0
0.3866	-12.811	-0.75781	12.942	0	0	0	0
0.3953	-12.856	-0.71229	12.926	0	0	0	0
0.39782	-12.896	-0.6609	12.915	0	0	0	0
0.39486	-12.934	-0.60402	12.915	0	0	0	0
0.38764	-12.971	-0.54304	12.933	0.37219	-12.919	0	0
0.37725	-13.007	-0.47968	12.976	0	0	0	0
0.3642	-13.044	-0.41611	13.045	0	0	0	0
0.34837	-13.078	-0.35445	13.14	0	0	0	0
0.32947	-13.109	-0.29607	13.251	0	0	0	0
0.3075	-13.134	-0.24191	13.369	0	0	0	0
0.28313	-13.151	-0.19263	13.483	0	0	0	0
0.2574	-13.16	-0.14887	13.587	0	0	0	0
0.23107	-13.16	-0.11109	13.676	0	0	0	0
0.2042	-13.151	-0.079298	13.747	0	0	0	0
0.17647	-13.134	-0.05324	13.799	0	0	0	0
0.14748	-13.109	-0.032437	13.836	0	0	0	0
0.11715	-13.076	-0.015547	13.863	0	0	0	0
0.086337	-13.041	-0.000321	13.882	0	0	0.077151	-12.973
0.056976	-13.009	0.015424	13.891	0	0	0	0
0.031124	-12.988	0.03275	13.884	0	0	0	0
0.009556	-12.981	0.051529	13.854	0	0	0	0
-0.009049	-12.987	0.071466	13.806	0	0	0	0
-0.027798	-13.005	0.092846	13.748	0	0	0	0
-0.050304	-13.035	0.11623	13.688	0	0	0	0
-0.079006	-13.073	0.14187	13.629	0	0	0	0
-0.11361	-13.117	0.16942	13.579	0	0	0	0
-0.15082	-13.161	0.19794	13.549	0	0	0	0
-0.18621	-13.2	0.22639	13.547	0	0	0	0
-0.21666	-13.23	0.25438	13.572	0	0	0	0
-0.24092	-13.253	0.28255	13.614	0	0	0	0
-0.25865	-13.267	0.31196	13.658	0	0	0	0
-0.2697	-13.276	0.34276	13.694	0	0	0	0
-0.27418	-13.279	0.3728	13.715	0	0	0	0
-0.27293	-13.277	0.39795	13.721	0	0	0	0
-0.26755	-13.272	0.41445	13.714	0	0	0	0
-0.25977	-13.263	0.42061	13.695	0	0	0	0
-0.2506	-13.25	0.41705	13.669	0	0	0	0
-0.24033	-13.234	0.40635	13.641	0	0	0	0
-0.22882	-13.215	0.39195	13.623	0	0	0	0
-0.21576	-13.196	0.3766	13.621	0	0	0	0
-0.20077	-13.18	0.36185	13.636	0	0	0	0
-0.18384	-13.166	0.3488	13.66	0	0	0	0
-0.16589	-13.155	0.33883	13.686	0.33545	13.709	0	0
-0.14884	-13.147	0.3338	13.709	0	0	0	0
-0.13482	-13.141	0.3359	13.73	0	0	0	0
-0.12517	-13.138	0.34735	13.753	0	0	0	0
-0.11985	-13.139	0.37001	13.782	0	0	0	0
-0.11744	-13.145	0.40439	13.82	0	0	0	0
-0.11572	-13.155	0.44847	13.867	0	0	0	0
-0.11263	-13.169	0.49759	13.917	0	0	0	0
-0.10707	-13.188	0.5461	13.961	0	0	0	0
-0.099024	-13.21	0.58936	13.992	0	0	0	0
-0.089458	-13.236	0.62509	14.011	0	0	0	0
-0.079938	-13.262	0.65344	14.018	0	0	0	0
-0.072328	-13.286	0.6761	14.018	0	0	0	0
-0.068455	-13.306	0.69486	14.015	0	0	0	0
-0.069668	-13.319	0.71079	14.017	0	0	0	0
-0.076628	-13.325	0.72471	14.027	0	0	0.73948	13.973
-0.089469	-13.325	0.73826	14.052	0	0	0	0
-0.108	-13.323	0.75404	14.095	0	0	0	0
-0.13153	-13.321	0.77472	14.155	0	0	0	0
-0.15865	-13.322	0.80183	14.226	0	0	0	0
-0.18766	-13.329	0.83495	14.299	0	0	0	0
-0.21731	-13.342	0.87211	14.364	0	0	0	0
-0.24692	-13.361	0.91063	14.416	0	0	0	0
-0.276	-13.386	0.94762	14.446	0	0	0	0
-0.30406	-13.414	0.98034	14.45	0	0	0	0
-0.33012	-13.445	1.0065	14.431	0	0	0	0
-0.35267	-13.472	1.0246	14.397	0	0	0	0
-0.37027	-13.492	1.0336	14.36	0	0	0	0
-0.38166	-13.501	1.0332	14.322	0	0	0	0
-0.38571	-13.494	1.0235	14.282	0	0	0	0
-0.38156	-13.468	1.0044	14.24	0	0	0	0
-0.36909	-13.425	0.977	14.196	0	0	0	0
-0.34923	-13.366	0.9436	14.151	0	0	0	0
-0.32407	-13.299	0.90717	14.112	0	0	0	0
-0.29632	-13.23	0.87036	14.078	0	0	0	0
-0.26863	-13.163	0.83548	14.048	0	0	0	0
-0.24309	-13.101	0.80483	14.024	0	0	0	0
-0.22118	-13.044	0.78009	14.009	0	0	0	0
-0.20369	-12.99	0.76138	14.007	0	0	0	0
-0.19048	-12.938	0.74689	14.021	0	0	0	0
-0.18026	-12.881	0.7333	14.055	0	0	0	0
-0.17117	-12.813	0.71671	14.108	0	0	0	0
-0.16159	-12.728	0.69393	14.179	0	0	0	0
-0.1507	-12.625	0.66351	14.258	0	0	0	0
-0.13861	-12.509	0.62624	14.329	0	0	0	0
-0.12588	-12.388	0.58465	14.379	0	0	0	0
-0.11322	-12.268	0.5421	14.397	0	0	0	0
-0.10118	-12.151	0.50153	14.371	0	0	0	0
-0.090002	-12.034	0.46452	14.292	0	0	0	0
-0.079561	-11.91	0.43156	14.156	0	0	0	0
-0.069166	-11.773	0.40238	13.966	0	0	0	0
-0.057422	-11.616	0.3761	13.746	0	0	0	0
-0.042437	-11.442	0.35156	13.53	0	0	0	0
-0.022363	-11.257	0.32794	13.347	0	0	0	0
0.003862	-11.068	0.30499	13.213	0	0	0	0
0.035717	-10.883	0.28273	13.129	0	0	0	0
0.070853	-10.706	0.26141	13.088	0	0	0	0
0.10604	-10.537	0.24208	13.076	0	0	0	0
0.13882	-10.374	0.2263	13.081	0	0	0	0
0.16827	-10.21	0.21511	13.092	0	0	0	0
0.19463	-10.041	0.20852	13.098	0	0	0	0
0.21842	-9.8676	0.20594	13.092	0	0	0	0
0.23978	-9.6919	0.20673	13.066	0	0	0	0
0.25845	-9.5182	0.21044	13.015	0.25891	-9.4613	0.25865	-9.4652
0.2742	-9.3479	0.21673	12.938	0	0	0	0
0.28723	-9.1795	0.2252	12.842	0	0	0	0
0.29823	-9.0105	0.23507	12.738	0	0	0	0
0.30823	-8.8393	0.24503	12.642	0	0	0	0
0.31821	-8.6666	0.25348	12.564	0	0	0	0
0.3291	-8.4962	0.25915	12.51	0	0	0	0
0.3419	-8.3329	0.26161	12.478	0	0	0	0
0.35752	-8.1791	0.26135	12.463	0	0	0	0
0.37621	-8.0347	0.25926	12.456	0	0	0	0
0.39728	-7.8985	0.2562	12.451	0	0	0	0
0.41941	-7.7678	0.25303	12.441	0	0	0	0
0.44132	-7.6401	0.25075	12.42	0	0	0	0
0.46203	-7.515	0.25078	12.388	0	0	0	0
0.48091	-7.3955	0.25504	12.344	0	0	0	0
0.49786	-7.2852	0.26606	12.298	0	0	0	0
0.51334	-7.1873	0.28729	12.257	0	0	0	0
0.52782	-7.1047	0.32323	12.228	0	0	0	0
0.54126	-7.0399	0.37841	12.209	0	0	0	0
0.55294	-6.9927	0.4556	12.193	0	0	0	0
0.56152	-6.9578	0.55417	12.168	0	0	0	0
0.56537	-6.9277	0.66932	12.126	0	0	0	0
0.56349	-6.8984	0.79261	12.063	0	0	0	0
0.55613	-6.8702	0.91418	11.981	0	0	0	0
0.54452	-6.8441	1.0257	11.886	0	0	0	0
0.53033	-6.8203	1.1222	11.787	0	0	0	0
0.51528	-6.7992	1.203	11.689	0	0	0	0
0.50092	-6.7819	1.2723	11.596	0	0	0	0
0.48814	-6.7698	1.3372	11.504	0	0	0	0
0.47683	-6.7635	1.4051	11.416	0	0	0	0
0.46625	-6.7614	1.4819	11.339	0	0	0	0
0.45554	-6.7593	1.5722	11.272	0	0	0	0
0.44439	-6.7511	1.6784	11.217	0	0	0	0
0.43297	-6.7313	1.801	11.178	0	0	0	0
0.42156	-6.6986	1.9369	11.157	0	0	0	0
0.41045	-6.6562	2.08	11.15	0	0	0	0
0.39981	-6.608	2.2215	11.15	0	0	0	0
0.38937	-6.5564	2.354	11.147	0	0	0	0
0.37843	-6.5032	2.473	11.137	0	0	0	0
0.36628	-6.4506	2.5758	11.122	2.5904	11.194	0	0
0.35252	-6.4001	2.6605	11.108	0	0	0	0
0.33739	-6.3525	2.727	11.107	0	0	0	0
0.32212	-6.3092	2.7776	11.118	0	0	0	0
0.30854	-6.2725	2.8154	11.137	0	0	0	0
0.29799	-6.2442	2.8436	11.156	0	0	0	0
0.29075	-6.2235	2.8646	11.169	0	0	0	0
0.28645	-6.2078	2.8805	11.175	0	0	0	0
0.28462	-6.1935	2.8939	11.172	0	0	0	0
0.28504	-6.1781	2.9072	11.157	0	0	0	0
0.2879	-6.1607	2.9222	11.131	0	0	0	0
0.29371	-6.1432	2.9389	11.093	0	0	0	0
0.3029	-6.1285	2.9556	11.049	0	0	0	0
0.31506	-6.1184	2.9697	11.008	0	0	0	0
0.3281	-6.1114	2.9784	10.981	0	0	0	0
0.33734	-6.1037	2.9788	10.975	0	0	0	0
0.3352	-6.0894	2.9691	10.989	0	0	3.0011	10.841
0.31313	-6.0634	2.9488	11.016	0	0	0	0
0.26486	-6.0238	2.9192	11.045	0	0	0	0
0.18854	-5.974	2.8819	11.068	0	0	0	0
0.086869	-5.9206	2.8396	11.081	0	0	0	0
-0.033904	-5.8714	2.7954	11.079	0	0	0	0
-0.16517	-5.8318	2.753	11.06	0	0	0	0
-0.2972	-5.8038	2.7159	11.03	0	0	0	0
-0.42076	-5.7867	2.6858	10.998	0	0	0	0
-0.52946	-5.7783	2.6628	10.97	0	0	0	0
-0.6212	-5.7745	2.6465	10.948	0	0	0	0
-0.69767	-5.7701	2.6369	10.93	0	0	0	0
-0.76283	-5.761	2.6336	10.912	0	0	0	0
-0.82129	-5.7454	2.6362	10.889	0	0	0	0
-0.87693	-5.7222	2.6439	10.857	0	0	0	0
-0.93241	-5.691	2.6555	10.815	0	0	0	0
-0.98952	-5.6523	2.669	10.768	0	0	0	0
-1.0489	-5.6085	2.6816	10.721	0	0	0	0
-1.1098	-5.5638	2.6906	10.677	0	0	0	0
-1.17	-5.5215	2.6942	10.631	0	0	0	0
-1.2274	-5.4821	2.6913	10.577	0	0	0	0
-1.2798	-5.4453	2.6815	10.51	0	0	0	0
-1.3259	-5.4128	2.6655	10.426	0	0	0	0
-1.3656	-5.3875	2.6447	10.328	0	0	0	0
-1.3995	-5.3705	2.6214	10.219	0	0	0	0
-1.4292	-5.36	2.5967	10.106	0	0	0	0
-1.4562	-5.3531	2.5715	9.9994	0	0	0	0
-1.4818	-5.3458	2.5463	9.9104	0	0	0	0
-1.5063	-5.3344	2.5215	9.8435	0	0	0	0
-1.5296	-5.316	2.4968	9.7986	0	0	0	0
-1.5518	-5.289	2.4717	9.7745	0	0	0	0
-1.5724	-5.2548	2.4465	9.7729	0	0	0	0
-1.5908	-5.2177	2.4227	9.8004	0	0	0	0
-1.6056	-5.1836	2.4014	9.8673	3.9451	-11.664	0	0
-1.6161	-5.1572	2.383	9.9818	0	0	3.9552	-11.559
