## Supplementary material for "How to control unpredictable others in court-net sports": Collegiate match data: u4_6_3.txt

-0.50284	-11.923	3.5174	12.581	0	0	-0.49766	-11.896
-0.49703	-11.925	3.5257	12.579	0	0	0	0
-0.48869	-11.929	3.5343	12.577	0	0	0	0
-0.47817	-11.935	3.5421	12.577	0	0	0	0
-0.46696	-11.946	3.5485	12.577	0	0	0	0
-0.45737	-11.96	3.554	12.578	0	0	0	0
-0.45164	-11.977	3.5596	12.579	0	0	0	0
-0.45147	-11.993	3.5659	12.58	0	0	0	0
-0.45791	-12.004	3.5732	12.578	0	0	0	0
-0.47143	-12.012	3.5809	12.573	0	0	0	0
-0.4918	-12.019	3.5876	12.563	0	0	0	0
-0.51795	-12.027	3.5905	12.546	0	0	0	0
-0.54791	-12.039	3.5864	12.521	0	0	0	0
-0.57919	-12.056	3.5742	12.491	0	0	0	0
-0.60929	-12.076	3.5572	12.458	0	0	0	0
-0.6358	-12.098	3.5427	12.432	0	0	0	0
-0.65642	-12.119	3.5394	12.422	3.4845	12.252	0	0
-0.66935	-12.139	3.5538	12.432	0	0	0	0
-0.67373	-12.155	3.5886	12.457	0	0	0	0
-0.66989	-12.168	3.6427	12.485	0	0	0	0
-0.65887	-12.179	3.7124	12.506	0	0	0	0
-0.64197	-12.188	3.7924	12.515	0	0	0	0
-0.62084	-12.197	3.8762	12.51	0	0	0	0
-0.59756	-12.205	3.9569	12.493	0	0	0	0
-0.57448	-12.213	4.0286	12.466	0	0	0	0
-0.55395	-12.22	4.0881	12.433	0	0	0	0
-0.538	-12.224	4.1352	12.4	0	0	0	0
-0.52811	-12.224	4.1715	12.375	0	0	0	0
-0.52509	-12.218	4.2001	12.366	0	0	0	0
-0.52916	-12.203	4.2244	12.372	0	0	0	0
-0.53981	-12.178	4.2469	12.386	0	0	0	0
-0.5556	-12.144	4.2698	12.398	0	0	4.235	12.415
-0.57428	-12.101	4.2949	12.405	0	0	0	0
-0.59343	-12.055	4.3239	12.409	0	0	0	0
-0.61119	-12.009	4.3586	12.415	0	0	0	0
-0.62641	-11.967	4.4003	12.433	0	0	0	0
-0.63855	-11.932	4.4488	12.472	0	0	0	0
-0.64741	-11.905	4.5026	12.544	0	0	0	0
-0.65308	-11.887	4.5599	12.655	0	0	0	0
-0.65605	-11.876	4.619	12.801	0	0	0	0
-0.65737	-11.871	4.6764	12.962	0	0	0	0
-0.65844	-11.869	4.7284	13.109	0	0	0	0
-0.66089	-11.87	4.7735	13.223	0	0	0	0
-0.6664	-11.872	4.8125	13.296	0	0	0	0
-0.67649	-11.876	4.8467	13.335	0	0	0	0
-0.69199	-11.882	4.8768	13.348	0	0	0	0
-0.71234	-11.891	4.9033	13.345	0	0	0	0
-0.73534	-11.902	4.9268	13.334	0	0	0	0
-0.75802	-11.916	4.9468	13.32	0	0	0	0
-0.77804	-11.931	4.9622	13.309	0	0	0	0
-0.79393	-11.948	4.9717	13.304	0	0	0	0
-0.80471	-11.968	4.9737	13.308	0	0	0	0
-0.80946	-11.995	4.9664	13.326	0	0	0	0
-0.80711	-12.034	4.9473	13.36	0	0	0	0
-0.79653	-12.088	4.9139	13.411	0	0	0	0
-0.77692	-12.16	4.8652	13.473	0	0	0	0
-0.74836	-12.249	4.8021	13.538	0	0	0	0
-0.7123	-12.352	4.728	13.598	0	0	0	0
-0.67167	-12.466	4.648	13.649	0	0	0	0
-0.63031	-12.584	4.5664	13.691	0	0	0	0
-0.59179	-12.7	4.4865	13.721	0	0	0	0
-0.55844	-12.808	4.4088	13.737	0	0	0	0
-0.53152	-12.904	4.3322	13.738	0	0	0	0
-0.5117	-12.988	4.2535	13.724	0	0	0	0
-0.49956	-13.057	4.169	13.695	0	0	0	0
-0.49561	-13.112	4.0751	13.655	-0.47742	-13.114	0	0
-0.49983	-13.153	3.9703	13.612	0	0	0	0
-0.51109	-13.184	3.8567	13.576	0	0	0	0
-0.52739	-13.212	3.7384	13.554	0	0	0	0
-0.54714	-13.244	3.619	13.548	0	0	0	0
-0.56975	-13.283	3.5006	13.554	0	0	0	0
-0.59538	-13.332	3.3849	13.569	0	0	0	0
-0.62429	-13.389	3.2723	13.589	0	0	0	0
-0.65631	-13.453	3.1614	13.607	0	0	0	0
-0.69043	-13.527	3.0486	13.621	0	0	0	0
-0.72512	-13.608	2.9292	13.627	0	0	-0.7198	-13.501
-0.75876	-13.696	2.7999	13.621	0	0	0	0
-0.78957	-13.787	2.6612	13.6	0	0	0	0
-0.81555	-13.876	2.5185	13.568	0	0	0	0
-0.83498	-13.96	2.3793	13.531	0	0	0	0
-0.8475	-14.033	2.251	13.5	0	0	0	0
-0.85428	-14.093	2.138	13.483	0	0	0	0
-0.85711	-14.138	2.041	13.486	0	0	0	0
-0.85755	-14.168	1.9576	13.511	0	0	0	0
-0.85679	-14.184	1.8836	13.557	0	0	0	0
-0.85562	-14.192	1.8143	13.62	0	0	0	0
-0.85443	-14.192	1.7458	13.69	0	0	0	0
-0.85329	-14.19	1.6742	13.756	0	0	0	0
-0.85206	-14.187	1.5959	13.812	0	0	0	0
-0.85045	-14.184	1.508	13.859	0	0	0	0
-0.84817	-14.183	1.4094	13.899	0	0	0	0
-0.84504	-14.186	1.3014	13.94	0	0	0	0
-0.84105	-14.193	1.1873	13.987	0	0	0	0
-0.83616	-14.205	1.0703	14.045	0	0	0	0
-0.82989	-14.223	0.95365	14.112	0	0	0	0
-0.82134	-14.247	0.83988	14.183	0	0	0	0
-0.80935	-14.275	0.72899	14.249	0	0	0	0
-0.79268	-14.305	0.61738	14.308	0	0	0	0
-0.77041	-14.335	0.49968	14.36	0	0	0	0
-0.74241	-14.361	0.37253	14.405	0	0	0	0
-0.70929	-14.38	0.23727	14.428	0	0	0	0
-0.6718	-14.389	0.099081	14.408	0	0	0	0
-0.63045	-14.385	-0.036735	14.335	0	0	0	0
-0.58556	-14.367	-0.16803	14.22	0	0	0	0
-0.5376	-14.338	-0.29616	14.085	0	0	0	0
-0.48751	-14.3	-0.42392	13.952	0	0	0	0
-0.43664	-14.261	-0.55309	13.834	0	0	0	0
-0.38635	-14.226	-0.68291	13.736	0	0	0	0
-0.33762	-14.198	-0.80984	13.665	0	0	0	0
-0.29093	-14.177	-0.92862	13.623	0	0	0	0
-0.24673	-14.164	-1.0336	13.598	0	0	0	0
-0.20598	-14.154	-1.1204	13.572	-0.69781	7.8629	0	0
-0.16992	-14.149	-1.1881	13.53	0	0	0	0
-0.13927	-14.147	-1.239	13.469	0	0	0	0
-0.1139	-14.144	-1.277	13.398	0	0	0	0
-0.092987	-14.139	-1.3059	13.333	0	0	0	0
-0.075048	-14.127	-1.3289	13.291	0	0	0	0
-0.058213	-14.104	-1.3479	13.285	0	0	0	0
-0.040657	-14.066	-1.3641	13.312	0	0	0	0
-0.020953	-14.012	-1.3775	13.353	0	0	0	0
0.001805	-13.944	-1.3877	13.384	0	0	-0.82532	7.8309
0.027867	-13.871	-1.3953	13.389	0	0	0	0
0.0566	-13.801	-1.4012	13.365	0	0	0	0
0.086545	-13.742	-1.4064	13.319	0	0	0	0
0.1159	-13.696	-1.4118	13.258	0	0	0	0
0.14299	-13.662	-1.4176	13.192	0	0	0	0
0.16638	-13.637	-1.4237	13.132	0	0	0	0
0.18481	-13.616	-1.4303	13.087	0	0	0	0
0.19698	-13.593	-1.438	13.056	0	0	0	0
0.20175	-13.561	-1.4473	13.039	0	0	0	0
0.19891	-13.519	-1.4583	13.031	0	0	0	0
0.1899	-13.465	-1.4698	13.029	0	0	0	0
0.17765	-13.403	-1.48	13.032	0	0	0	0
0.16541	-13.336	-1.4874	13.038	0	0	0	0
0.15584	-13.268	-1.4909	13.05	0	0	0	0
0.15072	-13.199	-1.4898	13.07	0	0	0	0
0.15094	-13.129	-1.4834	13.1	0	0	0	0
0.15614	-13.057	-1.4713	13.143	0	0	0	0
0.16429	-12.981	-1.4529	13.195	0	0	0	0
0.17155	-12.902	-1.4278	13.248	0	0	0	0
0.17283	-12.817	-1.397	13.289	0	0	0	0
0.16306	-12.725	-1.363	13.309	0	0	0	0
0.13815	-12.625	-1.3282	13.303	0	0	0	0
0.095812	-12.517	-1.2935	13.272	0	0	0	0
0.036236	-12.405	-1.2587	13.22	0	0	0	0
-0.037766	-12.293	-1.2245	13.157	0	0	0	0
-0.12155	-12.186	-1.1929	13.096	0	0	0	0
-0.21016	-12.083	-1.1659	13.045	0	0	0	0
-0.30011	-11.987	-1.1436	13.007	0	0	0	0
-0.39057	-11.895	-1.1242	12.983	0	0	0	0
-0.48312	-11.805	-1.1053	12.969	0	0	0	0
-0.57976	-11.714	-1.0853	12.966	0	0	0	0
-0.68126	-11.621	-1.0637	12.973	0	0	0	0
-0.78656	-11.524	-1.0406	12.994	0	0	0	0
-0.89316	-11.426	-1.0155	13.032	0	0	0	0
-0.99873	-11.326	-0.98774	13.088	0	0	0	0
-1.103	-11.225	-0.95628	13.161	-0.19238	-2.0103	0	0
-1.2069	-11.122	-0.92062	13.239	0	0	0	0
-1.3099	-11.02	-0.88136	13.305	0	0	0	0
-1.408	-10.925	-0.83964	13.339	0	0	0	0
-1.4954	-10.843	-0.79627	13.328	0	0	0	0
-1.5687	-10.776	-0.75138	13.272	0	0	0	0
-1.6272	-10.721	-0.70422	13.181	0	0	0	0
-1.6722	-10.678	-0.6529	13.077	0	0	0	0
-1.7061	-10.642	-0.59492	12.985	0	0	0	0
-1.7326	-10.611	-0.52831	12.925	0	0	0	0
-1.7563	-10.579	-0.45259	12.908	0	0	-0.30834	-1.889
-1.7817	-10.542	-0.36906	12.925	0	0	0	0
-1.8121	-10.493	-0.28018	12.964	0	0	0	0
-1.8488	-10.429	-0.18826	13.019	0	0	0	0
-1.8914	-10.351	-0.094765	13.081	0	0	0	0
-1.9374	-10.263	-0.0005	13.136	0	0	0	0
-1.9834	-10.174	0.093372	13.172	0	0	0	0
-2.0268	-10.091	0.18464	13.176	0	0	0	0
-2.0673	-10.018	0.27028	13.139	0	0	0	0
-2.1061	-9.9555	0.34702	13.069	0	0	0	0
-2.1442	-9.9049	0.41193	12.982	0	0	0	0
-2.1809	-9.8677	0.46379	12.898	0	0	0	0
-2.2149	-9.8443	0.50422	12.83	0	0	0	0
-2.2444	-9.8334	0.53797	12.776	0	0	0	0
-2.2678	-9.8315	0.57184	12.729	0	0	0	0
-2.2839	-9.8345	0.61231	12.678	0	0	0	0
-2.2925	-9.8384	0.66334	12.612	0	0	0	0
-2.2941	-9.8406	0.72613	12.528	0	0	0	0
-2.2891	-9.8394	0.80046	12.426	0	0	0	0
-2.2782	-9.8343	0.88523	12.316	0	0	0	0
-2.2621	-9.8247	0.97741	12.212	0	0	0	0
-2.2417	-9.8094	1.0718	12.123	0	0	0	0
-2.2185	-9.7866	1.1622	12.057	0	0	0	0
-2.1937	-9.7551	1.242	12.013	0	0	0	0
-2.1689	-9.7158	1.3057	11.986	0	0	0	0
