## Supplementary material for "How to control unpredictable others in court-net sports": Collegiate match data: u5_1_1.txt

-0.54017	-11.826	3.4044	10.812	0	0	-0.53971	-11.829
-0.53385	-11.805	3.4037	10.812	0	0	0	0
-0.5265	-11.788	3.4033	10.811	0	0	0	0
-0.51776	-11.776	3.4039	10.809	0	0	0	0
-0.50816	-11.771	3.4062	10.805	0	0	0	0
-0.49887	-11.775	3.4111	10.799	0	0	0	0
-0.49089	-11.785	3.4194	10.792	0	0	0	0
-0.48482	-11.797	3.4316	10.785	0	0	0	0
-0.48107	-11.806	3.447	10.78	0	0	0	0
-0.47987	-11.809	3.4643	10.782	0	0	0	0
-0.48091	-11.805	3.4824	10.793	0	0	0	0
-0.48325	-11.797	3.5012	10.816	0	0	0	0
-0.48592	-11.786	3.5218	10.848	0	0	0	0
-0.48833	-11.773	3.5456	10.883	0	0	0	0
-0.49027	-11.757	3.5723	10.907	0	0	0	0
-0.49172	-11.739	3.5999	10.905	0	0	0	0
-0.49268	-11.722	3.6249	10.879	0.65174	1.8993	0	0
-0.49312	-11.711	3.6451	10.844	0	0	0	0
-0.49289	-11.709	3.6602	10.821	0	0	0	0
-0.49177	-11.721	3.6712	10.821	0	0	0	0
-0.4895	-11.745	3.6788	10.84	0	0	0	0
-0.48584	-11.776	3.6835	10.868	0	0	0	0
-0.48078	-11.809	3.6861	10.895	0	0	0	0
-0.47461	-11.837	3.6879	10.917	0	0	0	0
-0.46798	-11.858	3.6905	10.932	0	0	0	0
-0.46181	-11.874	3.6958	10.942	0	0	0	0
-0.45735	-11.887	3.7056	10.949	0	0	0	0
-0.45624	-11.905	3.7211	10.954	0	0	0	0
-0.4602	-11.934	3.7425	10.958	0	0	0	0
-0.47042	-11.976	3.7684	10.963	0	0	0	0
-0.48696	-12.033	3.7963	10.962	0	0	0	0
-0.50894	-12.096	3.8229	10.951	0	0	0	0
-0.53534	-12.161	3.8452	10.923	0	0	0	0
-0.56513	-12.221	3.8624	10.879	0	0	0	0
-0.59672	-12.278	3.8756	10.83	0	0	0	0
-0.62809	-12.333	3.8868	10.789	0	0	0	0
-0.65787	-12.392	3.8976	10.762	0	0	1.327	2.4102
-0.686	-12.455	3.9088	10.75	0	0	0	0
-0.71328	-12.519	3.9202	10.751	0	0	0	0
-0.74035	-12.578	3.9302	10.766	0	0	0	0
-0.76702	-12.625	3.935	10.799	0	0	0	0
-0.79231	-12.66	3.93	10.851	0	0	0	0
-0.81521	-12.683	3.9124	10.917	0	0	0	0
-0.83591	-12.699	3.8833	10.987	0	0	0	0
-0.85712	-12.713	3.847	11.048	0	0	0	0
-0.88412	-12.727	3.8082	11.083	0	0	0	0
-0.92332	-12.742	3.7704	11.085	0	0	0	0
-0.98034	-12.755	3.7354	11.063	0	0	0	0
-1.0584	-12.76	3.7028	11.038	0	0	0	0
-1.1571	-12.755	3.6705	11.028	0	0	0	0
-1.2727	-12.741	3.6356	11.045	0	0	0	0
-1.3978	-12.723	3.5963	11.094	0	0	0	0
-1.5232	-12.706	3.5521	11.171	0	0	0	0
-1.6395	-12.697	3.5028	11.267	0	0	0	0
-1.7401	-12.7	3.4478	11.36	0	0	0	0
-1.8229	-12.715	3.3878	11.43	0	0	0	0
-1.8903	-12.739	3.3246	11.462	0	0	0	0
-1.9489	-12.767	3.2608	11.457	0	0	0	0
-2.0073	-12.795	3.1987	11.429	0	0	0	0
-2.0743	-12.821	3.14	11.4	0	0	0	0
-2.1552	-12.844	3.0856	11.384	0	0	0	0
-2.2507	-12.866	3.0362	11.394	0	0	0	0
-2.3575	-12.892	2.9919	11.432	0	0	0	0
-2.4696	-12.926	2.9503	11.502	0	0	0	0
-2.579	-12.97	2.9068	11.603	0	0	0	0
-2.6781	-13.024	2.8571	11.727	0	0	0	0
-2.7618	-13.086	2.7982	11.861	0	0	0	0
-2.8284	-13.153	2.7299	11.99	0	0	0	0
-2.878	-13.223	2.6545	12.1	0	0	0	0
-2.9124	-13.291	2.5761	12.189	0	0	0	0
-2.9338	-13.353	2.4981	12.263	0	0	0	0
-2.9447	-13.406	2.4229	12.332	0	0	0	0
-2.9474	-13.448	2.3516	12.399	-0.67466	-3.449	0	0
-2.9444	-13.479	2.2844	12.456	0	0	0	0
-2.9384	-13.503	2.2215	12.493	0	0	0	0
-2.9323	-13.523	2.1634	12.503	0	0	0	0
-2.9289	-13.538	2.1126	12.481	0	0	0	0
-2.9309	-13.547	2.0715	12.43	0	0	0	0
-2.94	-13.546	2.041	12.364	0	0	0	0
-2.9565	-13.534	2.0207	12.307	0	0	0	0
-2.9806	-13.51	2.0096	12.285	0	0	0	0
-3.0119	-13.474	2.0069	12.32	0	0	0	0
-3.0503	-13.429	2.0107	12.42	0	0	0	0
-3.0948	-13.382	2.0184	12.578	0	0	0	0
-3.1434	-13.339	2.0267	12.771	0	0	-3.1168	-13.339
-3.1936	-13.306	2.0322	12.969	0	0	0	0
-3.2417	-13.287	2.0325	13.14	0	0	0	0
-3.2843	-13.287	2.0272	13.263	0	0	0	0
-3.3193	-13.305	2.0169	13.335	0	0	0	0
-3.3473	-13.334	2.003	13.358	0	0	0	0
-3.3694	-13.367	1.9872	13.342	0	0	0	0
-3.3871	-13.396	1.9717	13.298	0	0	0	0
-3.401	-13.416	1.958	13.238	0	0	0	0
-3.4115	-13.423	1.9472	13.179	0	0	0	0
-3.4192	-13.418	1.9395	13.127	0	0	0	0
-3.4243	-13.408	1.9352	13.086	0	0	0	0
-3.427	-13.398	1.9346	13.05	0	0	0	0
-3.4272	-13.389	1.9388	13.015	0	0	0	0
-3.4238	-13.384	1.9494	12.975	0	0	0	0
-3.4151	-13.38	1.9685	12.93	0	0	0	0
-3.3988	-13.376	1.9973	12.887	0	0	0	0
-3.3724	-13.37	2.0358	12.859	0	0	0	0
-3.3333	-13.359	2.0824	12.859	0	0	0	0
-3.2786	-13.342	2.1345	12.887	0	0	0	0
-3.206	-13.32	2.1894	12.943	0	0	0	0
-3.1153	-13.296	2.2445	13.023	0	0	0	0
-3.0094	-13.274	2.2975	13.119	0	0	0	0
-2.8953	-13.258	2.346	13.215	0	0	0	0
-2.7808	-13.248	2.3872	13.29	0	0	0	0
-2.6703	-13.247	2.4198	13.326	0	0	0	0
-2.5636	-13.253	2.4439	13.32	0	0	0	0
-2.4587	-13.267	2.4608	13.277	0	0	0	0
-2.3541	-13.286	2.4716	13.212	0	0	0	0
-2.2499	-13.303	2.4779	13.142	2.4923	13.059	0	0
-2.1466	-13.314	2.4817	13.084	0	0	0	0
-2.0443	-13.318	2.4862	13.045	0	0	0	0
-1.942	-13.315	2.4949	13.033	0	0	0	0
-1.8394	-13.309	2.5113	13.051	0	0	0	0
-1.7371	-13.301	2.5381	13.106	0	0	0	0
-1.6367	-13.294	2.5764	13.201	0	0	0	0
-1.54	-13.292	2.6239	13.333	0	0	0	0
-1.4474	-13.296	2.6759	13.486	0	0	0	0
-1.3585	-13.307	2.7255	13.635	0	0	0	0
-1.2743	-13.324	2.7672	13.757	0	0	0	0
-1.1973	-13.345	2.7978	13.842	0	0	0	0
-1.1295	-13.369	2.8175	13.892	0	0	0	0
-1.0727	-13.394	2.8285	13.915	0	0	0	0
-1.0282	-13.418	2.8336	13.919	0	0	0	0
-0.99595	-13.441	2.8353	13.915	0	0	0	0
-0.97421	-13.461	2.8355	13.908	0	0	0	0
-0.96096	-13.479	2.835	13.906	0	0	0	0
-0.95477	-13.492	2.8334	13.914	0	0	0	0
-0.95444	-13.5	2.8295	13.936	0	0	0	0
-0.95869	-13.504	2.8213	13.974	0	0	0	0
-0.966	-13.505	2.8062	14.027	0	0	0	0
-0.97453	-13.505	2.7821	14.088	0	0	0	0
-0.98248	-13.504	2.7472	14.14	0	0	2.7628	14.273
-0.98868	-13.503	2.7012	14.165	0	0	0	0
-0.99286	-13.503	2.6444	14.148	0	0	0	0
-0.9954	-13.502	2.5778	14.088	0	0	0	0
-0.99696	-13.501	2.5027	13.996	0	0	0	0
-0.99827	-13.498	2.4213	13.89	0	0	0	0
-0.99996	-13.491	2.3367	13.787	0	0	0	0
-1.0025	-13.48	2.2536	13.698	0	0	0	0
-1.0065	-13.465	2.177	13.621	0	0	0	0
-1.0124	-13.445	2.1106	13.544	0	0	0	0
-1.0212	-13.425	2.0564	13.458	0	0	0	0
-1.0345	-13.407	2.0141	13.36	0	0	0	0
-1.0547	-13.395	1.9821	13.26	0	0	0	0
-1.085	-13.39	1.958	13.174	0	0	0	0
-1.1278	-13.39	1.9393	13.119	0	0	0	0
-1.1848	-13.391	1.923	13.095	0	0	0	0
-1.2574	-13.392	1.9052	13.084	0	0	0	0
-1.3458	-13.389	1.8827	13.057	0	0	0	0
-1.449	-13.384	1.854	13.003	0	0	0	0
-1.5643	-13.38	1.8191	12.93	0	0	0	0
-1.6875	-13.38	1.778	12.86	0	0	0	0
-1.8133	-13.387	1.7308	12.813	0	0	0	0
-1.9355	-13.401	1.6775	12.795	0	0	0	0
-2.0485	-13.422	1.6197	12.803	0	0	0	0
-2.148	-13.449	1.5613	12.834	0	0	0	0
-2.2318	-13.481	1.5068	12.886	0	0	0	0
-2.3001	-13.517	1.4587	12.951	0	0	0	0
-2.3549	-13.555	1.4172	13.009	0	0	0	0
-2.3979	-13.592	1.3813	13.04	0	0	0	0
-2.4304	-13.626	1.3491	13.037	-2.463	-13.597	0	0
-2.4546	-13.654	1.3195	13.022	0	0	0	0
-2.4741	-13.676	1.2925	13.019	0	0	0	0
-2.4922	-13.693	1.2689	13.041	0	0	0	0
-2.5105	-13.705	1.2494	13.073	0	0	0	0
-2.5284	-13.715	1.2339	13.099	0	0	0	0
-2.5438	-13.723	1.2212	13.105	0	0	0	0
-2.5552	-13.728	1.2097	13.086	0	0	0	0
-2.5618	-13.73	1.199	13.047	0	0	0	0
-2.5642	-13.727	1.1901	12.997	0	0	0	0
-2.5633	-13.719	1.1849	12.95	0	0	0	0
-2.5604	-13.708	1.1847	12.922	0	0	0	0
-2.5567	-13.697	1.1903	12.921	0	0	0	0
-2.5527	-13.689	1.2015	12.954	0	0	0	0
-2.5483	-13.683	1.2184	13.021	0	0	0	0
-2.5425	-13.679	1.2397	13.117	0	0	-2.5405	-13.646
-2.5345	-13.679	1.2639	13.224	0	0	0	0
-2.5234	-13.68	1.2896	13.321	0	0	0	0
-2.5095	-13.683	1.317	13.393	0	0	0	0
-2.4944	-13.687	1.3472	13.433	0	0	0	0
-2.4806	-13.692	1.3804	13.444	0	0	0	0
-2.4698	-13.696	1.4144	13.435	0	0	0	0
-2.4625	-13.701	1.4457	13.416	0	0	0	0
-2.458	-13.704	1.471	13.393	0	0	0	0
-2.454	-13.704	1.4891	13.373	0	0	0	0
-2.4471	-13.699	1.5005	13.358	0	0	0	0
-2.4341	-13.687	1.5069	13.35	0	0	0	0
-2.4134	-13.664	1.5102	13.352	0	0	0	0
-2.3839	-13.627	1.5119	13.364	0	0	0	0
-2.3445	-13.579	1.5131	13.39	0	0	0	0
-2.2948	-13.521	1.5137	13.429	0	0	0	0
-2.2343	-13.46	1.513	13.481	0	0	0	0
-2.1635	-13.401	1.5095	13.537	0	0	0	0
-2.0832	-13.348	1.5005	13.583	0	0	0	0
-1.9955	-13.301	1.4834	13.606	0	0	0	0
-1.9039	-13.26	1.4556	13.608	0	0	0	0
-1.8121	-13.228	1.416	13.602	0	0	0	0
-1.7232	-13.206	1.3655	13.604	0	0	0	0
-1.6401	-13.194	1.3079	13.621	0	0	0	0
-1.5652	-13.187	1.2482	13.651	0	0	0	0
-1.4993	-13.182	1.1899	13.68	0	0	0	0
-1.4414	-13.174	1.1352	13.687	0	0	0	0
-1.3899	-13.165	1.0849	13.652	0	0	0	0
-1.3423	-13.155	1.0398	13.57	0	0	0	0
-1.2954	-13.146	1.0009	13.453	0	0	0	0
-1.2469	-13.137	0.96966	13.322	0	0	0	0
-1.1966	-13.126	0.94702	13.186	0	0	0	0
-1.146	-13.109	0.93244	13.052	0	0	0	0
-1.0975	-13.085	0.92444	12.935	0	0	0	0
-1.0527	-13.055	0.9212	12.844	0	0	0	0
-1.0124	-13.024	0.92099	12.774	0	0	0	0
-0.97692	-12.995	0.92251	12.71	0	0	0	0
-0.94612	-12.966	0.9249	12.634	0	0	0	0
-0.91958	-12.936	0.92766	12.524	0	0	0	0
-0.8969	-12.904	0.93052	12.369	0	0	0	0
-0.87821	-12.869	0.93322	12.171	0	0	0	0
-0.86382	-12.833	0.93536	11.945	0	0	0	0
-0.85357	-12.8	0.93642	11.711	0	0	0	0
-0.84666	-12.767	0.93598	11.492	0.52892	6.4754	0	0
-0.84217	-12.729	0.93415	11.305	0	0	0	0
-0.83953	-12.682	0.93193	11.153	0	0	0	0
-0.83872	-12.623	0.93089	11.027	0	0	0	0
-0.84013	-12.556	0.9325	10.913	0	0	0	0
-0.84458	-12.488	0.93764	10.806	0	0	0	0
-0.85326	-12.424	0.94596	10.708	0	0	0	0
-0.86738	-12.366	0.95538	10.624	0	0	0	0
-0.88768	-12.31	0.96248	10.553	0	0	0.52396	5.9985
-0.91382	-12.253	0.96388	10.487	0	0	0	0
-0.94369	-12.192	0.95736	10.415	0	0	0	0
-0.97389	-12.128	0.94215	10.328	0	0	0	0
-1.0014	-12.065	0.91917	10.222	0	0	0	0
-1.0248	-12.007	0.89069	10.095	0	0	0	0
-1.0449	-11.955	0.8595	9.9389	0	0	0	0
-1.0637	-11.908	0.82809	9.7428	0	0	0	0
-1.0835	-11.866	0.79834	9.5026	0	0	0	0
-1.1053	-11.827	0.77218	9.2337	0	0	0	0
-1.128	-11.792	0.75211	8.9709	0	0	0	0
-1.1489	-11.764	0.7405	8.7494	0	0	0	0
-1.1652	-11.742	0.73849	8.5869	0	0	0	0
-1.175	-11.724	0.74555	8.4811	0	0	0	0
-1.1764	-11.706	0.75937	8.4194	0	0	0	0
-1.1668	-11.683	0.77592	8.3868	0	0	0	0
-1.1433	-11.65	0.79042	8.3708	0	0	0	0
-1.1028	-11.606	0.79909	8.3627	0	0	0	0
-1.044	-11.553	0.80011	8.3581	0	0	0	0
-0.9667	-11.495	0.79346	8.3571	0	0	0	0
-0.87197	-11.438	0.78055	8.3644	0	0	0	0
-0.76191	-11.386	0.7636	8.3838	0	0	0	0
-0.64069	-11.34	0.7446	8.4135	0	0	0	0
-0.51483	-11.299	0.72469	8.4446	0	0	0	0
-0.39113	-11.258	0.70415	8.4671	0	0	0	0
-0.27269	-11.218	0.68314	8.4726	0	0	0	0
-0.15722	-11.178	0.66268	8.4547	0	0	0	0
-0.039674	-11.137	0.6443	8.4099	0	0	0	0
0.083889	-11.094	0.62871	8.3408	0	0	0	0
0.21388	-11.049	0.61524	8.258	0	0	0	0
0.34702	-11.002	0.60224	8.176	0	0	0	0
0.47836	-10.952	0.58779	8.1043	0	0	0	0
0.60415	-10.894	0.57036	8.044	0	0	0	0
0.72374	-10.824	0.54929	7.9913	0	0	0	0
0.83911	-10.737	0.52506	7.9431	0	0	0	0
0.95339	-10.631	0.49944	7.902	0	0	0	0
1.0698	-10.506	0.47541	7.8784	0	0	0	0
1.1907	-10.366	0.45582	7.886	0.20065	-1.8474	0	0
1.3162	-10.218	0.44168	7.9317	0	0	0	0
1.4434	-10.07	0.43195	8.0106	0	0	0	0
1.567	-9.9282	0.4244	8.1091	0	0	0	0
1.6811	-9.8005	0.41681	8.2094	0	0	0	0
1.781	-9.6918	0.40798	8.296	0	0	0	0
1.8651	-9.6014	0.39829	8.3606	0	0	0	0
1.935	-9.5226	0.38915	8.402	0	0	0	0
1.9941	-9.4461	0.38155	8.4239	0	0	0	0
2.0456	-9.3646	0.37527	8.4323	0	0	0	0
2.092	-9.2769	0.36916	8.4336	0	0	0	0
2.1334	-9.1881	0.36166	8.4336	0	0	0	0
2.1702	-9.1045	0.35134	8.4376	0	0	0.39026	-1.6063
2.2039	-9.0274	0.33755	8.4495	0	0	0	0
2.2377	-8.9522	0.32101	8.4723	0	0	0	0
2.2748	-8.873	0.30379	8.5067	0	0	0	0
2.3162	-8.7879	0.28809	8.5517	0	0	0	0
2.3603	-8.7016	0.2743	8.6039	0	0	0	0
2.4044	-8.6221	0.26011	8.6611	0	0	0	0
2.4465	-8.5549	0.24197	8.7252	0	0	0	0
2.4872	-8.4999	0.21741	8.8022	0	0	0	0
2.528	-8.4517	0.18699	8.8977	0	0	0	0
2.5698	-8.4035	0.15531	9.0128	0	0	0	0
2.6125	-8.3495	0.12991	9.1432	0	0	0	0
2.6556	-8.287	0.11804	9.2811	0	0	0	0
2.6988	-8.2183	0.12397	9.4155	0	0	0	0
2.7412	-8.1489	0.14857	9.5355	0	0	0	0
2.7812	-8.0848	0.19111	9.6385	0	0	0	0
2.8162	-8.0306	0.25122	9.7318	0	0	0	0
2.8432	-7.9895	0.32854	9.8228	0	0	0	0
2.8606	-7.9622	0.4207	9.9092	0	0	0	0
2.869	-7.9464	0.52265	9.983	0	0	0	0
2.8704	-7.9383	0.6284	10.038	0	0	0	0
2.8666	-7.9336	0.73267	10.068	0	0	0	0
2.8589	-7.9281	0.83193	10.07	0	0	0	0
2.8478	-7.9185	0.92576	10.039	0	0	0	0
2.8337	-7.9028	1.0172	9.9825	0	0	0	0
2.8175	-7.8807	1.1099	9.9132	0	0	0	0
2.8005	-7.8548	1.2037	9.8496	0	0	0	0
2.7846	-7.8289	1.2925	9.8024	0	0	0	0
