## Supplementary material for "How to control unpredictable others in court-net sports": Collegiate match data: u5_2_1.txt

-0.43984	-12.079	3.501	9.8213	0	0	-0.43778	-12.08
-0.44943	-12.097	3.5253	9.8694	0	0	0	0
-0.45753	-12.117	3.5519	9.9129	0	0	0	0
-0.46277	-12.14	3.58	9.9465	0	0	0	0
-0.46414	-12.165	3.6083	9.9623	0	0	0	0
-0.46113	-12.189	3.6359	9.9546	0	0	0	0
-0.45385	-12.209	3.6624	9.923	0	0	0	0
-0.44314	-12.228	3.6877	9.8734	0	0	0	0
-0.43089	-12.246	3.7112	9.8183	0	0	0	0
-0.41948	-12.267	3.731	9.7732	0	0	0	0
-0.41069	-12.289	3.7447	9.7511	0	0	0	0
-0.40509	-12.308	3.7509	9.7574	0	0	0	0
-0.40219	-12.324	3.749	9.7897	0	0	0	0
-0.40102	-12.335	3.7384	9.839	0	0	0	0
-0.40067	-12.344	3.7188	9.8935	0	0	0	0
-0.4005	-12.355	3.6894	9.9441	0	0	0	0
-0.40014	-12.371	3.6491	9.9876	0	0	0	0
-0.39957	-12.399	3.5971	10.025	0	0	0	0
-0.3991	-12.44	3.5339	10.058	0	0	0	0
-0.39945	-12.495	3.4611	10.083	0	0	0	0
-0.40173	-12.561	3.3819	10.093	0	0	0	0
-0.40735	-12.63	3.3	10.083	0	0	0	0
-0.41769	-12.696	3.2197	10.053	0	0	0	0
-0.43346	-12.752	3.1451	10.01	0.5685	1.8343	0	0
-0.45411	-12.794	3.0804	9.9596	0	0	0	0
-0.47785	-12.823	3.0293	9.9108	0	0	0	0
-0.50213	-12.843	2.9927	9.872	0	0	0	0
-0.52432	-12.859	2.9682	9.8468	0	0	0	0
-0.54272	-12.875	2.9521	9.8343	0	0	0	0
-0.55712	-12.892	2.9412	9.8317	0	0	0	0
-0.56843	-12.912	2.9346	9.8353	0	0	0	0
-0.57819	-12.937	2.9327	9.8412	0	0	0	0
-0.58809	-12.969	2.9363	9.8468	0	0	0	0
-0.59979	-13.012	2.9451	9.8509	0	0	0	0
-0.61455	-13.065	2.9566	9.854	0	0	0	0
-0.63277	-13.127	2.9673	9.8569	0	0	0	0
-0.65363	-13.199	2.9738	9.8589	0	0	0	0
-0.67524	-13.276	2.9737	9.8576	0	0	0	0
-0.69569	-13.357	2.9654	9.8477	0	0	0.98814	1.5929
-0.71388	-13.436	2.9483	9.822	0	0	0	0
-0.72968	-13.509	2.9232	9.7723	0	0	0	0
-0.74335	-13.572	2.8924	9.6922	0	0	0	0
-0.75472	-13.623	2.8592	9.5832	0	0	0	0
-0.76306	-13.662	2.8272	9.4581	0	0	0	0
-0.76788	-13.687	2.7996	9.3346	0	0	0	0
-0.77009	-13.701	2.778	9.2229	0	0	0	0
-0.77291	-13.705	2.762	9.1239	0	0	0	0
-0.78213	-13.702	2.7502	9.0377	0	0	0	0
-0.80495	-13.694	2.74	8.9668	0	0	0	0
-0.84743	-13.683	2.7289	8.9148	0	0	0	0
-0.91232	-13.675	2.7138	8.8821	0	0	0	0
-0.999	-13.672	2.6921	8.8653	0	0	0	0
-1.1043	-13.678	2.6618	8.8593	0	0	0	0
-1.2231	-13.692	2.6212	8.8592	0	0	0	0
-1.348	-13.712	2.5698	8.863	0	0	0	0
-1.4707	-13.734	2.5079	8.8727	0	0	0	0
-1.5836	-13.757	2.4381	8.8958	0	0	0	0
-1.6815	-13.779	2.3644	8.9448	0	0	0	0
-1.7615	-13.799	2.2905	9.0294	0	0	0	0
-1.8233	-13.819	2.2192	9.1456	0	0	0	0
-1.8677	-13.838	2.153	9.2732	0	0	0	0
-1.8969	-13.857	2.0942	9.3879	0	0	0	0
-1.9136	-13.872	2.0433	9.4759	-0.60608	-3.8913	0	0
-1.9213	-13.882	1.9993	9.5356	0	0	0	0
-1.923	-13.888	1.961	9.5712	0	0	0	0
-1.9213	-13.891	1.9285	9.5876	0	0	0	0
-1.9182	-13.891	1.9023	9.5889	0	0	0	0
-1.9146	-13.891	1.8819	9.5803	0	0	0	0
-1.911	-13.89	1.8649	9.5685	0	0	0	0
-1.9075	-13.889	1.8487	9.5625	0	0	0	0
-1.9044	-13.891	1.8315	9.5747	0	0	0	0
-1.902	-13.895	1.8133	9.619	0	0	0	0
-1.9012	-13.902	1.7958	9.7055	0	0	0	0
-1.9035	-13.912	1.7802	9.8327	0	0	0	0
-1.9101	-13.925	1.7662	9.9878	0	0	0	0
-1.9216	-13.939	1.7518	10.154	0	0	0	0
-1.9371	-13.95	1.7357	10.317	0	0	0	0
-1.9548	-13.96	1.7172	10.46	0	0	-1.982	-13.95
-1.9726	-13.967	1.6953	10.575	0	0	0	0
-1.9895	-13.975	1.6698	10.657	0	0	0	0
-2.0053	-13.983	1.6428	10.718	0	0	0	0
-2.0211	-13.99	1.6185	10.776	0	0	0	0
-2.0379	-13.996	1.6003	10.848	0	0	0	0
-2.0563	-14.001	1.5895	10.942	0	0	0	0
-2.0764	-14.006	1.5852	11.064	0	0	0	0
-2.0981	-14.008	1.585	11.211	0	0	0	0
-2.1205	-14.005	1.5856	11.375	0	0	0	0
-2.1424	-13.997	1.583	11.541	0	0	0	0
-2.1625	-13.986	1.5734	11.692	0	0	0	0
-2.18	-13.972	1.5539	11.822	0	0	0	0
-2.1944	-13.959	1.5223	11.927	0	0	0	0
-2.2053	-13.948	1.4776	12.003	0	0	0	0
-2.2121	-13.941	1.42	12.041	0	0	0	0
-2.213	-13.938	1.3527	12.046	0	0	0	0
-2.2058	-13.939	1.2824	12.031	0	0	0	0
-2.1889	-13.94	1.2179	12.017	0	0	0	0
-2.1619	-13.941	1.1647	12.016	0	0	0	0
-2.1261	-13.94	1.1226	12.028	0	0	0	0
-2.0832	-13.939	1.0873	12.044	0	0	0	0
-2.035	-13.941	1.0526	12.056	0	0	0	0
-1.9833	-13.948	1.0132	12.061	0	0	0	0
-1.9301	-13.962	0.96408	12.056	0	0	0	0
-1.8775	-13.979	0.89979	12.038	0	0	0	0
-1.8276	-13.997	0.81559	12.004	0	0	0	0
-1.7821	-14.009	0.71006	11.965	0	0	0	0
-1.7412	-14.014	0.58721	11.938	0	0	0	0
-1.7047	-14.01	0.45606	11.945	0	0	0	0
-1.6705	-13.999	0.32662	12.001	0	0	0	0
-1.6354	-13.983	0.20496	12.107	0	0	0	0
-1.5953	-13.963	0.092491	12.249	0	0	0	0
-1.5458	-13.938	-0.011792	12.405	0	0	0	0
-1.4839	-13.909	-0.10988	12.545	0	0	0	0
-1.4086	-13.879	-0.20368	12.652	0	0	0	0
-1.3224	-13.849	-0.29314	12.722	0	0	0	0
-1.2307	-13.825	-0.37506	12.758	0	0	0	0
-1.1386	-13.811	-0.44471	12.76	0	0	0	0
-1.0505	-13.807	-0.49863	12.739	0	0	0	0
-0.96939	-13.81	-0.53615	12.717	0	0	0	0
-0.8973	-13.817	-0.55943	12.715	-0.5536	12.492	0	0
-0.83484	-13.825	-0.5723	12.737	0	0	0	0
-0.78181	-13.834	-0.57887	12.77	0	0	0	0
-0.73803	-13.84	-0.58294	12.8	0	0	0	0
-0.70351	-13.843	-0.58827	12.815	0	0	0	0
-0.67774	-13.841	-0.59868	12.812	0	0	0	0
-0.6592	-13.836	-0.61758	12.791	0	0	0	0
-0.64563	-13.832	-0.64731	12.755	0	0	0	0
-0.6346	-13.833	-0.68893	12.708	0	0	0	0
-0.62431	-13.843	-0.74259	12.657	0	0	0	0
-0.61382	-13.865	-0.80736	12.603	0	0	0	0
-0.60273	-13.894	-0.88049	12.547	0	0	-0.86801	12.639
-0.59025	-13.929	-0.95753	12.487	0	0	0	0
-0.57511	-13.966	-1.0339	12.426	0	0	0	0
-0.55634	-14.002	-1.1063	12.37	0	0	0	0
-0.53384	-14.033	-1.1731	12.325	0	0	0	0
-0.50819	-14.06	-1.2334	12.303	0	0	0	0
-0.48062	-14.082	-1.2877	12.314	0	0	0	0
-0.45305	-14.104	-1.3363	12.364	0	0	0	0
-0.42714	-14.127	-1.3787	12.457	0	0	0	0
-0.4034	-14.15	-1.4126	12.59	0	0	0	0
-0.3821	-14.172	-1.4348	12.759	0	0	0	0
-0.36478	-14.19	-1.4429	12.958	0	0	0	0
-0.35484	-14.2	-1.4365	13.17	0	0	0	0
-0.35705	-14.201	-1.4169	13.369	0	0	0	0
-0.37656	-14.195	-1.3869	13.521	0	0	0	0
-0.41786	-14.186	-1.3508	13.61	0	0	0	0
-0.48374	-14.178	-1.3134	13.644	0	0	0	0
-0.57402	-14.176	-1.2783	13.639	0	0	0	0
-0.68454	-14.181	-1.2474	13.61	0	0	0	0
-0.80776	-14.194	-1.2209	13.565	0	0	0	0
-0.9351	-14.212	-1.1969	13.509	0	0	0	0
-1.0599	-14.238	-1.1717	13.44	0	0	0	0
-1.1792	-14.272	-1.1417	13.362	0	0	0	0
-1.2933	-14.315	-1.1048	13.279	0	0	0	0
-1.4045	-14.364	-1.0617	13.202	0	0	0	0
-1.5145	-14.418	-1.0144	13.136	0	0	0	0
-1.622	-14.474	-0.96526	13.081	0	0	0	0
-1.7242	-14.531	-0.91683	13.036	0	0	0	0
-1.8175	-14.591	-0.87157	12.999	0	0	0	0
-1.8991	-14.653	-0.8307	12.971	0	0	0	0
-1.969	-14.717	-0.7932	12.949	0	0	0	0
-2.0302	-14.778	-0.75682	12.923	0	0	0	0
-2.0865	-14.83	-0.71988	12.882	-2.0791	-14.864	0	0
-2.1415	-14.872	-0.68194	12.819	0	0	0	0
-2.1987	-14.903	-0.64339	12.726	0	0	0	0
-2.2626	-14.928	-0.60487	12.607	0	0	0	0
-2.3367	-14.949	-0.5667	12.471	0	0	0	0
-2.4214	-14.971	-0.52803	12.337	0	0	0	0
-2.5126	-15.001	-0.48691	12.228	0	0	-2.4959	-14.942
-2.6039	-15.043	-0.44124	12.159	0	0	0	0
-2.6887	-15.101	-0.38973	12.137	0	0	0	0
-2.7632	-15.174	-0.33215	12.168	0	0	0	0
-2.8269	-15.257	-0.26899	12.247	0	0	0	0
-2.8813	-15.344	-0.20161	12.363	0	0	0	0
-2.9285	-15.425	-0.13267	12.495	0	0	0	0
-2.9689	-15.493	-0.065669	12.623	0	0	0	0
-3.0025	-15.545	-0.004561	12.739	0	0	0	0
-3.0297	-15.58	0.046541	12.837	0	0	0	0
-3.0521	-15.6	0.084825	12.906	0	0	0	0
-3.0723	-15.609	0.1106	12.936	0	0	0	0
-3.0924	-15.61	0.12724	12.923	0	0	0	0
-3.1132	-15.606	0.13958	12.875	0	0	0	0
-3.1338	-15.6	0.15236	12.803	0	0	0	0
-3.1528	-15.595	0.16907	12.714	0	0	0	0
-3.1691	-15.593	0.19151	12.612	0	0	0	0
-3.183	-15.595	0.22032	12.501	0	0	0	0
-3.1955	-15.599	0.25595	12.389	0	0	0	0
-3.2081	-15.606	0.29958	12.29	0	0	0	0
-3.2219	-15.613	0.35372	12.216	0	0	0	0
-3.2372	-15.617	0.42069	12.176	0	0	0	0
-3.2531	-15.616	0.5001	12.161	0	0	0	0
-3.2671	-15.607	0.58854	12.153	0	0	0	0
-3.2756	-15.592	0.68203	12.12	0	0	0	0
-3.2747	-15.569	0.77823	12.044	0	0	0	0
-3.2617	-15.539	0.87566	11.921	0	0	0	0
-3.2358	-15.501	0.97165	11.77	0	0	0	0
-3.1981	-15.454	1.0625	11.62	0	0	0	0
-3.1498	-15.4	1.1459	11.488	0	0	0	0
-3.092	-15.342	1.2222	11.384	0	0	0	0
-3.0268	-15.284	1.2928	11.31	0	0	0	0
-2.957	-15.23	1.3587	11.266	0	0	0	0
-2.8854	-15.181	1.4186	11.244	0	0	0	0
-2.8127	-15.138	1.47	11.23	0	0	0	0
-2.7377	-15.099	1.5111	11.208	0	0	0	0
-2.6584	-15.06	1.5433	11.165	0	0	0	0
-2.5753	-15.015	1.5718	11.092	0	0	0	0
-2.4909	-14.961	1.6028	10.986	0	0	0	0
-2.4076	-14.899	1.642	10.859	0	0	0	0
-2.3266	-14.83	1.6927	10.74	0	0	0	0
-2.2487	-14.759	1.7553	10.661	0	0	0	0
-2.1742	-14.687	1.8267	10.644	0	0	0	0
-2.1024	-14.616	1.9018	10.688	0	0	0	0
-2.0314	-14.546	1.9753	10.778	0	0	0	0
-1.9577	-14.479	2.043	10.894	0	0	0	0
-1.8772	-14.414	2.1016	11.009	0	0	0	0
-1.7861	-14.352	2.1482	11.102	2.2001	11.136	0	0
-1.6826	-14.292	2.1811	11.161	0	0	0	0
-1.5683	-14.234	2.2011	11.188	0	0	0	0
-1.4474	-14.178	2.2108	11.187	0	0	0	0
-1.3258	-14.125	2.2136	11.163	0	0	0	0
-1.2087	-14.078	2.2123	11.12	0	0	0	0
-1.0994	-14.037	2.2095	11.064	0	0	0	0
-0.99972	-13.999	2.2069	11.003	0	0	0	0
-0.91016	-13.965	2.2054	10.948	0	0	0	0
-0.83115	-13.935	2.2049	10.905	0	0	0	0
-0.76309	-13.911	2.2051	10.877	0	0	0	0
-0.70619	-13.892	2.2057	10.861	0	0	0	0
-0.66032	-13.878	2.2063	10.854	0	0	0	0
-0.62509	-13.871	2.2068	10.854	0	0	0	0
-0.59969	-13.872	2.2073	10.857	0	0	0	0
-0.58281	-13.879	2.2077	10.861	0	0	0	0
-0.57239	-13.894	2.2079	10.866	0	0	0	0
-0.56571	-13.916	2.2078	10.87	0	0	0	0
-0.56013	-13.944	2.2075	10.873	0	0	0	0
-0.55436	-13.974	2.2066	10.873	0	0	0	0
-0.54912	-14.004	2.205	10.868	0	0	0	0
-0.5467	-14.03	2.2026	10.856	0	0	0	0
-0.54939	-14.051	2.1996	10.836	0	0	0	0
-0.55803	-14.069	2.1963	10.806	0	0	0	0
-0.5721	-14.085	2.194	10.768	0	0	0	0
-0.59084	-14.103	2.1943	10.728	0	0	0	0
-0.61368	-14.128	2.1994	10.69	0	0	0	0
-0.63938	-14.161	2.211	10.655	0	0	0	0
-0.66534	-14.204	2.2293	10.611	0	0	2.228	10.809
-0.68787	-14.255	2.2526	10.54	0	0	0	0
-0.70356	-14.311	2.278	10.427	0	0	0	0
-0.71088	-14.369	2.3023	10.276	0	0	0	0
-0.7105	-14.423	2.3226	10.094	0	0	0	0
-0.70469	-14.469	2.3377	9.8955	0	0	0	0
-0.69705	-14.504	2.3478	9.6966	0	0	0	0
-0.69225	-14.528	2.3532	9.5189	0	0	0	0
-0.69541	-14.543	2.3549	9.3857	0	0	0	0
-0.71112	-14.549	2.3546	9.3115	0	0	0	0
-0.74219	-14.551	2.3555	9.2921	0	0	0	0
-0.78856	-14.548	2.3608	9.3061	0	0	0	0
-0.84705	-14.544	2.3731	9.3282	0	0	0	0
-0.91206	-14.538	2.3936	9.3485	0	0	0	0
-0.97666	-14.531	2.4221	9.3772	0	0	0	0
-1.0341	-14.52	2.4556	9.4289	0	0	0	0
-1.0796	-14.505	2.4892	9.5045	0	0	0	0
-1.1121	-14.485	2.5175	9.5932	0	0	0	0
-1.1336	-14.459	2.5359	9.6881	0	0	0	0
-1.1485	-14.428	2.542	9.7925	-1.104	-14.397	0	0
-1.1611	-14.391	2.5359	9.9109	0	0	0	0
-1.1742	-14.35	2.5203	10.038	0	0	0	0
-1.1899	-14.307	2.4984	10.156	0	0	0	0
-1.21	-14.262	2.4725	10.244	0	0	0	0
-1.2359	-14.215	2.4447	10.286	0	0	0	0
-1.2676	-14.167	2.4177	10.278	0	0	0	0
-1.3032	-14.119	2.3934	10.227	0	0	0	0
-1.3401	-14.073	2.3729	10.152	0	0	0	0
-1.3757	-14.03	2.3551	10.069	0	0	0	0
-1.4072	-13.987	2.3386	9.9972	0	0	0	0
-1.4315	-13.944	2.3229	9.9437	0	0	0	0
-1.4471	-13.899	2.3092	9.9108	0	0	0	0
-1.4542	-13.852	2.2982	9.8978	0	0	0	0
-1.4546	-13.804	2.2885	9.9056	0	0	0	0
-1.4505	-13.761	2.2773	9.9378	0	0	0	0
-1.4436	-13.727	2.2617	9.9997	0	0	0	0
-1.4353	-13.704	2.2396	10.096	0	0	0	0
-1.4259	-13.692	2.2104	10.225	0	0	0	0
-1.4151	-13.689	2.1742	10.376	0	0	-1.434	-13.636
-1.4028	-13.69	2.1323	10.534	0	0	0	0
-1.3905	-13.691	2.0877	10.686	0	0	0	0
-1.3805	-13.688	2.0432	10.827	0	0	0	0
-1.3747	-13.679	2.0007	10.97	0	0	0	0
-1.3737	-13.666	1.9609	11.133	0	0	0	0
-1.3765	-13.651	1.9246	11.338	0	0	0	0
-1.3805	-13.638	1.8931	11.593	0	0	0	0
-1.3821	-13.631	1.867	11.887	0	0	0	0
-1.3772	-13.629	1.8449	12.187	0	0	0	0
-1.3629	-13.629	1.8235	12.452	0	0	0	0
-1.3378	-13.628	1.7995	12.648	0	0	0	0
-1.3034	-13.624	1.7704	12.755	0	0	0	0
-1.2633	-13.616	1.7335	12.775	0	0	0	0
-1.2214	-13.607	1.6862	12.724	0	0	0	0
-1.1802	-13.597	1.6263	12.638	0	0	0	0
-1.1412	-13.59	1.5527	12.552	0	0	0	0
-1.1063	-13.586	1.4657	12.498	0	0	0	0
-1.0769	-13.586	1.3678	12.488	0	0	0	0
-1.053	-13.586	1.2624	12.514	0	0	0	0
-1.0327	-13.588	1.1538	12.552	0	0	0	0
-1.0117	-13.589	1.0445	12.586	0	0	0	0
-0.98508	-13.591	0.93416	12.613	0	0	0	0
-0.94875	-13.591	0.8196	12.635	0	0	0	0
-0.90077	-13.591	0.69725	12.651	0	0	0	0
-0.84173	-13.592	0.5649	12.652	0	0	0	0
-0.77397	-13.594	0.4231	12.634	0	0	0	0
-0.70117	-13.601	0.27514	12.6	0	0	0	0
-0.62757	-13.614	0.12554	12.562	0	0	0	0
-0.55702	-13.631	-0.021295	12.534	0	0	0	0
-0.49248	-13.648	-0.16161	12.521	0	0	0	0
-0.43629	-13.662	-0.29323	12.516	-0.3582	12.345	0	0
-0.39052	-13.673	-0.4164	12.502	0	0	0	0
-0.35631	-13.681	-0.53266	12.466	0	0	0	0
-0.33287	-13.689	-0.64265	12.403	0	0	0	0
-0.31766	-13.698	-0.74651	12.316	0	0	0	0
-0.30772	-13.708	-0.84599	12.212	0	0	0	0
-0.30065	-13.716	-0.94403	12.098	0	0	0	0
-0.29449	-13.721	-1.0431	11.985	0	0	0	0
-0.28743	-13.719	-1.1441	11.88	0	0	0	0
-0.27798	-13.712	-1.2462	11.788	0	0	0	0
-0.26571	-13.701	-1.3474	11.708	0	0	0	0
-0.25132	-13.689	-1.446	11.644	0	0	0	0
-0.23616	-13.677	-1.5406	11.606	0	0	0	0
-0.2215	-13.666	-1.6291	11.609	0	0	0	0
-0.20788	-13.658	-1.7097	11.657	0	0	-1.7111	11.308
-0.19476	-13.653	-1.7815	11.74	0	0	0	0
-0.18112	-13.653	-1.8459	11.833	0	0	0	0
-0.16663	-13.657	-1.9058	11.906	0	0	0	0
-0.15236	-13.664	-1.9647	11.943	0	0	0	0
-0.14052	-13.674	-2.0262	11.953	0	0	0	0
-0.13364	-13.684	-2.0928	11.952	0	0	0	0
-0.13345	-13.694	-2.1663	11.957	0	0	0	0
-0.13981	-13.702	-2.2479	11.976	0	0	0	0
-0.15044	-13.71	-2.3378	12.011	0	0	0	0
-0.16132	-13.716	-2.4337	12.057	0	0	0	0
-0.16768	-13.719	-2.5301	12.101	0	0	0	0
-0.1651	-13.716	-2.6199	12.124	0	0	0	0
-0.15016	-13.703	-2.6977	12.115	0	0	0	0
-0.12032	-13.678	-2.7615	12.074	0	0	0	0
-0.074172	-13.641	-2.8117	12.011	0	0	0	0
-0.012073	-13.595	-2.8509	11.943	0	0	0	0
0.063687	-13.545	-2.8812	11.88	0	0	0	0
0.14957	-13.496	-2.9025	11.83	0	0	0	0
0.2418	-13.449	-2.9125	11.796	0	0	0	0
0.33723	-13.402	-2.9089	11.781	0	0	0	0
0.4334	-13.357	-2.8915	11.782	0	0	0	0
0.5278	-13.313	-2.8626	11.791	0	0	0	0
0.61818	-13.272	-2.8271	11.8	0	0	0	0
0.70391	-13.235	-2.7924	11.812	0	0	0	0
0.78603	-13.201	-2.7661	11.837	0	0	0	0
0.86608	-13.172	-2.7525	11.881	0	0	0	0
0.94656	-13.147	-2.7514	11.939	0	0	0	0
1.032	-13.126	-2.7587	11.997	0	0	0	0
1.128	-13.111	-2.7679	12.039	0	0	0	0
1.238	-13.106	-2.7732	12.058	0	0	0	0
1.3619	-13.116	-2.7719	12.056	0	0	0	0
1.4955	-13.145	-2.7626	12.042	0	0	0	0
1.6329	-13.196	-2.7432	12.021	0	0	0	0
1.769	-13.266	-2.7091	11.994	0	0	0	0
1.8998	-13.349	-2.6557	11.964	0	0	0	0
2.0236	-13.436	-2.5822	11.944	0	0	0	0
2.1409	-13.519	-2.4925	11.947	0	0	0	0
2.2544	-13.592	-2.3916	11.966	0	0	0	0
2.3661	-13.656	-2.283	11.983	0	0	0	0
2.4764	-13.708	-2.1696	11.98	0	0	0	0
2.5835	-13.751	-2.0551	11.96	0	0	0	0
2.6844	-13.784	-1.9438	11.942	0	0	0	0
2.7757	-13.807	-1.8375	11.948	0	0	0	0
2.8553	-13.822	-1.7354	11.992	0	0	0	0
2.9232	-13.828	-1.6365	12.07	0	0	0	0
2.9807	-13.826	-1.5419	12.167	0	0	0	0
3.0298	-13.818	-1.4548	12.264	0	0	0	0
3.0731	-13.805	-1.3794	12.344	3.132	-13.757	0	0
3.1149	-13.787	-1.3193	12.394	0	0	0	0
3.1619	-13.765	-1.2737	12.409	0	0	0	0
3.2222	-13.736	-1.2372	12.39	0	0	0	0
3.3027	-13.702	-1.2035	12.353	0	0	0	0
3.4064	-13.663	-1.1686	12.32	0	0	0	0
3.5297	-13.626	-1.1301	12.306	0	0	0	0
3.6644	-13.595	-1.0873	12.306	0	0	3.7184	-13.535
3.8023	-13.577	-1.0414	12.304	0	0	0	0
3.9385	-13.572	-0.9953	12.288	0	0	0	0
4.0713	-13.579	-0.95307	12.272	0	0	0	0
4.1999	-13.593	-0.9175	12.28	0	0	0	0
4.3228	-13.609	-0.8889	12.322	0	0	0	0
4.4367	-13.622	-0.86531	12.388	0	0	0	0
4.5383	-13.631	-0.8441	12.461	0	0	0	0
4.6253	-13.634	-0.82378	12.529	0	0	0	0
4.6968	-13.633	-0.80473	12.589	0	0	0	0
4.7529	-13.627	-0.78841	12.638	0	0	0	0
4.7947	-13.618	-0.77574	12.679	0	0	0	0
4.8241	-13.609	-0.7658	12.712	0	0	0	0
4.8435	-13.6	-0.75581	12.733	0	0	0	0
4.8557	-13.592	-0.74135	12.739	0	0	0	0
4.8633	-13.585	-0.7169	12.731	0	0	0	0
4.8688	-13.578	-0.6775	12.726	0	0	0	0
4.8732	-13.572	-0.62041	12.745	0	0	0	0
4.8768	-13.566	-0.54435	12.804	0	0	0	0
4.88	-13.562	-0.44802	12.902	0	0	0	0
4.8841	-13.56	-0.33126	13.024	0	0	0	0
4.8911	-13.56	-0.19757	13.141	0	0	0	0
4.9023	-13.556	-0.054204	13.229	0	0	0	0
4.9184	-13.548	0.090863	13.269	0	0	0	0
4.9379	-13.531	0.232	13.264	0	0	0	0
4.9561	-13.506	0.36616	13.233	0	0	0	0
4.9648	-13.478	0.49255	13.2	0	0	0	0
4.9543	-13.451	0.61345	13.179	0	0	0	0
4.9159	-13.433	0.73317	13.175	0	0	0	0
4.8454	-13.427	0.85436	13.185	0	0	0	0
4.7466	-13.431	0.97561	13.203	0	0	0	0
4.6289	-13.443	1.0924	13.224	0	0	0	0
4.5029	-13.459	1.1995	13.243	0	0	0	0
4.3764	-13.476	1.2937	13.258	0	0	0	0
4.2537	-13.492	1.3742	13.265	0	0	0	0
4.1352	-13.504	1.4429	13.27	1.4188	13.24	0	0
4.0183	-13.511	1.5021	13.277	0	0	0	0
3.8995	-13.513	1.5545	13.291	0	0	0	0
3.7762	-13.512	1.602	13.312	0	0	0	0
3.6488	-13.511	1.645	13.335	0	0	0	0
3.5213	-13.511	1.6834	13.348	0	0	0	0
3.3991	-13.512	1.7179	13.346	0	0	0	0
3.2854	-13.513	1.7513	13.327	0	0	0	0
3.1791	-13.514	1.786	13.296	0	0	0	0
3.0763	-13.516	1.8219	13.265	0	0	0	0
2.9723	-13.518	1.8558	13.247	0	0	0	0
2.8624	-13.521	1.8828	13.244	0	0	0	0
2.7429	-13.525	1.8999	13.25	0	0	0	0
2.6129	-13.53	1.9068	13.252	0	0	0	0
2.4749	-13.537	1.905	13.242	0	0	1.9092	13.281
2.3333	-13.546	1.8967	13.216	0	0	0	0
2.1916	-13.558	1.8844	13.174	0	0	0	0
2.0527	-13.574	1.8712	13.125	0	0	0	0
1.9208	-13.594	1.8594	13.079	0	0	0	0
1.8008	-13.614	1.8494	13.048	0	0	0	0
1.6947	-13.629	1.8402	13.037	0	0	0	0
1.6001	-13.638	1.8291	13.048	0	0	0	0
1.5117	-13.641	1.8132	13.079	0	0	0	0
1.4239	-13.634	1.79	13.128	0	0	0	0
1.3318	-13.617	1.7589	13.182	0	0	0	0
1.232	-13.588	1.7208	13.224	0	0	0	0
1.1232	-13.546	1.678	13.237	0	0	0	0
1.0065	-13.493	1.6324	13.211	0	0	0	0
0.88632	-13.43	1.5866	13.151	0	0	0	0
0.76702	-13.362	1.544	13.082	0	0	0	0
0.65041	-13.291	1.5086	13.032	0	0	0	0
0.53557	-13.218	1.4825	13.016	0	0	0	0
0.42129	-13.144	1.464	13.031	0	0	0	0
0.30732	-13.065	1.4473	13.06	0	0	0	0
0.19417	-12.982	1.4267	13.089	0	0	0	0
0.082743	-12.893	1.4002	13.112	0	0	0	0
-0.025668	-12.8	1.3701	13.133	0	0	0	0
-0.12977	-12.707	1.3409	13.152	0	0	0	0
-0.22928	-12.613	1.3155	13.166	0	0	0	0
-0.3259	-12.518	1.294	13.172	0	0	0	0
-0.42337	-12.419	1.2757	13.176	0	0	0	0
-0.52579	-12.314	1.2596	13.19	0	0	0	0
-0.63542	-12.206	1.2447	13.221	0	0	0	0
-0.75167	-12.097	1.2306	13.266	0	0	0	0
-0.87147	-11.986	1.2179	13.314	0	0	0	0
-0.99064	-11.87	1.2076	13.354	0	0	0	0
-1.1062	-11.747	1.2002	13.382	0	0	0	0
-1.2178	-11.614	1.1958	13.398	0	0	0	0
-1.3261	-11.472	1.1937	13.403	0	0	0	0
-1.4308	-11.322	1.1932	13.4	0	0	0	0
-1.5302	-11.168	1.1937	13.393	0	0	0	0
-1.6223	-11.014	1.1949	13.386	0	0	0	0
-1.7055	-10.86	1.1963	13.384	0	0	0	0
-1.7778	-10.708	1.1979	13.395	0	0	0	0
-1.8374	-10.559	1.1992	13.426	0	0	0	0
-1.8838	-10.412	1.2	13.486	0	0	0	0
-1.9196	-10.264	1.1994	13.581	-1.9256	-10.219	0	0
-1.9492	-10.11	1.1964	13.708	0	0	0	0
-1.9776	-9.9446	1.1902	13.852	0	0	0	0
-2.0081	-9.767	1.1798	13.984	0	0	0	0
-2.0408	-9.5799	1.1654	14.068	0	0	0	0
-2.0731	-9.3892	1.1481	14.081	0	0	0	0
-2.1025	-9.2032	1.1289	14.021	0	0	0	0
-2.1286	-9.031	1.1095	13.91	0	0	0	0
-2.1535	-8.8793	1.0912	13.779	0	0	0	0
-2.1788	-8.752	1.0746	13.658	0	0	0	0
-2.2042	-8.6507	1.0587	13.559	0	0	0	0
-2.2264	-8.574	1.041	13.485	0	0	0	0
-2.2432	-8.5139	1.0189	13.433	0	0	0	0
-2.254	-8.4571	0.99105	13.396	0	0	0	0
-2.2601	-8.3901	0.95835	13.366	0	0	0	0
-2.263	-8.3048	0.92431	13.336	0	0	-2.2386	-8.4992
-2.2639	-8.2023	0.89346	13.301	0	0	0	0
-2.2631	-8.0911	0.86922	13.259	0	0	0	0
-2.2611	-7.9816	0.85264	13.205	0	0	0	0
-2.2593	-7.8825	0.84273	13.131	0	0	0	0
-2.2598	-7.8007	0.83762	13.036	0	0	0	0
-2.2647	-7.7406	0.83542	12.925	0	0	0	0
-2.2742	-7.7028	0.83417	12.809	0	0	0	0
-2.2867	-7.6843	0.83149	12.694	0	0	0	0
-2.2994	-7.6797	0.82431	12.571	0	0	0	0
-2.3107	-7.6829	0.80908	12.43	0	0	0	0
-2.3204	-7.6894	0.78247	12.265	0	0	0	0
-2.3294	-7.696	0.74218	12.082	0	0	0	0
-2.3393	-7.7011	0.68686	11.895	0	0	0	0
-2.3508	-7.7035	0.61586	11.715	0	0	0	0
-2.3638	-7.7027	0.53012	11.544	0	0	0	0
-2.3763	-7.6983	0.43262	11.388	0	0	0	0
-2.3849	-7.6898	0.32745	11.258	0	0	0	0
-2.3864	-7.6764	0.21849	11.166	0	0	0	0
-2.3781	-7.6575	0.10853	11.11	0	0	0	0
-2.3587	-7.6335	-0.000544	11.07	0	0	0	0
-2.3273	-7.6078	-0.10612	11.027	0	0	0	0
-2.2841	-7.5881	-0.20456	10.971	0	0	0	0
-2.2313	-7.5848	-0.2941	10.907	0	0	0	0
-2.1739	-7.6044	-0.37719	10.842	0	0	0	0
-2.1183	-7.6443	-0.45858	10.783	0	0	0	0
-2.0696	-7.697	-0.54216	10.736	0	0	0	0
-2.0303	-7.7574	-0.63047	10.703	0	0	0	0
-1.9998	-7.8253	-0.72537	10.672	0	0	0	0
-1.9752	-7.9024	-0.82736	10.617	0	0	0	0
-1.9531	-7.9881	-0.93518	10.515	0	0	0	0
-1.9302	-8.078	-1.0464	10.363	0	0	0	0
-1.9043	-8.1667	-1.1585	10.19	0	0	0	0
-1.8743	-8.25	-1.2705	10.026	0	0	0	0
-1.8402	-8.3258	-1.3831	9.8887	0	0	0	0
-1.8026	-8.3943	-1.4973	9.7709	0	0	0	0
-1.7626	-8.4592	-1.614	9.6575	0	0	0	0
-1.7196	-8.5272	-1.7344	9.5368	0	0	0	0
-1.6718	-8.6046	-1.8593	9.4078	0	0	0	0
-1.6176	-8.6941	-1.9888	9.276	0	0	0	0
-1.5577	-8.7931	-2.1235	9.1479	0	0	0	0
-1.4956	-8.8957	-2.2636	9.0282	0	0	0	0
-1.4363	-8.9971	-2.406	8.9179	0	0	0	0
-1.384	-9.0971	-2.545	8.8124	0	0	0	0
-1.3409	-9.1996	-2.675	8.7027	0	0	0	0
-1.3069	-9.3079	-2.7915	8.5781	0	0	0	0
-1.2801	-9.4206	-2.8915	8.4277	0	0	0	0
-1.257	-9.5316	-2.9766	8.2425	-2.9715	8.0971	0	0
-1.2348	-9.6334	-3.0532	8.0163	0	0	0	0
-1.211	-9.7204	-3.1295	7.7467	0	0	0	0
-1.1833	-9.7913	-3.2124	7.4384	0	0	0	0
-1.149	-9.8501	-3.3051	7.1062	0	0	0	0
-1.1067	-9.9053	-3.4076	6.7735	0	0	0	0
-1.0571	-9.9674	-3.5173	6.467	0	0	0	0
-1.0026	-10.045	-3.6288	6.2086	0	0	0	0
-0.94575	-10.142	-3.7357	6.0062	0	0	-3.7517	5.9093
-0.88876	-10.256	-3.8321	5.8521	0	0	0	0
-0.83357	-10.38	-3.9142	5.7287	0	0	0	0
-0.78259	-10.503	-3.9807	5.6171	0	0	0	0
-0.73839	-10.62	-4.0336	5.5062	0	0	0	0
-0.70254	-10.726	-4.0776	5.3975	0	0	0	0
-0.67496	-10.822	-4.1187	5.3005	0	0	0	0
-0.65426	-10.904	-4.1628	5.2242	0	0	0	0
-0.63866	-10.973	-4.2148	5.1707	0	0	0	0
-0.62643	-11.034	-4.2783	5.138	0	0	0	0
-0.61583	-11.091	-4.3534	5.1216	0	0	0	0
-0.60501	-11.154	-4.4364	5.1137	0	0	0	0
-0.59266	-11.226	-4.5221	5.101	0	0	0	0
-0.57886	-11.308	-4.6075	5.068	0	0	0	0
-0.5656	-11.396	-4.6909	5.0034	0	0	0	0
-0.55644	-11.484	-4.7701	4.9042	0	0	0	0
-0.55507	-11.566	-4.8427	4.7758	0	0	0	0
-0.56368	-11.635	-4.9076	4.6279	0	0	0	0
-0.58191	-11.688	-4.9658	4.4703	0	0	0	0
-0.60594	-11.727	-5.0192	4.312	0	0	0	0
-0.62719	-11.757	-5.0698	4.1639	0	0	0	0
-0.63071	-11.781	-5.1191	4.0395	0	0	0	0
-0.59413	-11.805	-5.1665	3.9499	0	0	0	0
-0.48824	-11.826	-5.2102	3.8985	0	0	0	0
-0.28101	-11.843	-5.2494	3.8819	0	0	0	0
0.053015	-11.851	-5.2864	3.8954	0	0	0	0
0.51577	-11.848	-5.3258	3.9346	0	0	0	0
1.0599	-11.837	-5.3713	3.9951	0	0	0	0
1.5547	-11.825	-5.4232	4.0705	0	0	0	0
1.7697	-11.817	-5.4773	4.152	3.8836	-11.742	0	0
1.4319	-11.821	-5.526	4.2311	0	0	0	0
0.34826	-11.841	-5.5615	4.3025	0	0	3.8799	-11.76
-1.4947	-11.878	-5.5795	4.3674	0	0	0	0
