## Supplementary material for "How to control unpredictable others in court-net sports": Collegiate match data: u5_2_2.txt

0.31348	-12.175	-2.327	11.88	0	0	0.38471	-12.146
0.40753	-12.181	-2.2956	11.809	0	0	0	0
0.45444	-12.194	-2.2621	11.705	0	0	0	0
0.47043	-12.213	-2.2286	11.59	0	0	0	0
0.46859	-12.239	-2.1986	11.49	0	0	0	0
0.4583	-12.268	-2.1748	11.424	0	0	0	0
0.44575	-12.298	-2.158	11.399	0	0	0	0
0.43443	-12.325	-2.1472	11.409	0	0	0	0
0.42592	-12.349	-2.1403	11.443	0	0	0	0
0.42054	-12.367	-2.1348	11.485	0	0	0	0
0.41778	-12.378	-2.1291	11.521	0	0	0	0
0.41655	-12.381	-2.1215	11.547	0	0	0	0
0.41542	-12.377	-2.111	11.56	0	0	0	0
0.41279	-12.37	-2.0971	11.561	0	0	0	0
0.40701	-12.362	-2.0799	11.553	0	0	0	0
0.39678	-12.356	-2.0592	11.537	0	0	0	0
0.38177	-12.356	-2.0346	11.513	0	0	0	0
0.36325	-12.362	-2.0057	11.483	0	0	0	0
0.34402	-12.375	-1.9728	11.449	0	0	0	0
0.32698	-12.395	-1.9368	11.413	0	0	0	0
0.31357	-12.422	-1.9004	11.377	0	0	0	0
0.30344	-12.459	-1.8666	11.336	0	0	0	0
0.29515	-12.508	-1.8376	11.287	-1.8219	11.367	0	0
0.28713	-12.568	-1.8144	11.23	0	0	0	0
0.27849	-12.636	-1.7968	11.167	0	0	0	0
0.26936	-12.707	-1.7841	11.099	0	0	0	0
0.26029	-12.776	-1.7756	11.022	0	0	0	0
0.25171	-12.84	-1.7704	10.932	0	0	0	0
0.24402	-12.898	-1.7675	10.832	0	0	0	0
0.23789	-12.949	-1.7669	10.733	0	0	0	0
0.23429	-12.992	-1.7683	10.654	0	0	0	0
0.23413	-13.028	-1.7701	10.609	0	0	0	0
0.23792	-13.061	-1.7683	10.601	0	0	0	0
0.24535	-13.091	-1.7577	10.626	0	0	0	0
0.25505	-13.123	-1.7334	10.672	0	0	0	0
0.2651	-13.156	-1.6928	10.72	0	0	0	0
0.27422	-13.194	-1.6368	10.756	0	0	0	0
0.28209	-13.235	-1.5702	10.777	0	0	-1.6359	10.687
0.28903	-13.278	-1.5015	10.791	0	0	0	0
0.29551	-13.322	-1.4407	10.81	0	0	0	0
0.30171	-13.365	-1.3953	10.836	0	0	0	0
0.30752	-13.403	-1.368	10.861	0	0	0	0
0.31279	-13.436	-1.3565	10.878	0	0	0	0
0.31752	-13.462	-1.3554	10.885	0	0	0	0
0.32174	-13.483	-1.3591	10.885	0	0	0	0
0.32507	-13.5	-1.3633	10.88	0	0	0	0
0.32633	-13.516	-1.365	10.872	0	0	0	0
0.3233	-13.53	-1.3624	10.861	0	0	0	0
0.31299	-13.543	-1.3544	10.849	0	0	0	0
0.29221	-13.553	-1.3412	10.836	0	0	0	0
0.25847	-13.561	-1.3237	10.824	0	0	0	0
0.21103	-13.57	-1.3036	10.814	0	0	0	0
0.15159	-13.583	-1.2824	10.812	0	0	0	0
0.083887	-13.6	-1.2616	10.82	0	0	0	0
0.012584	-13.619	-1.2423	10.843	0	0	0	0
-0.057941	-13.64	-1.2248	10.882	0	0	0	0
-0.12429	-13.661	-1.2087	10.936	0	0	0	0
-0.18454	-13.684	-1.193	11	0	0	0	0
-0.23846	-13.71	-1.1757	11.073	0	0	0	0
-0.28711	-13.743	-1.1547	11.155	0	0	0	0
-0.33198	-13.782	-1.1282	11.242	0	0	0	0
-0.37457	-13.826	-1.0944	11.325	0	0	0	0
-0.41707	-13.876	-1.0515	11.39	0	0	0	0
-0.46254	-13.929	-0.99849	11.428	0	0	0	0
-0.51348	-13.985	-0.93544	11.445	-0.4907	-13.962	0	0
-0.57069	-14.045	-0.86403	11.454	0	0	0	0
-0.63329	-14.107	-0.78714	11.47	0	0	0	0
-0.69906	-14.171	-0.70835	11.512	0	0	0	0
-0.76443	-14.234	-0.63184	11.588	0	0	0	0
-0.82531	-14.291	-0.56168	11.697	0	0	0	0
-0.87849	-14.337	-0.50041	11.817	0	0	0	0
-0.92204	-14.371	-0.44891	11.915	0	0	0	0
-0.95469	-14.393	-0.40687	11.969	0	0	0	0
-0.97605	-14.406	-0.37286	11.986	0	0	0	0
-0.98781	-14.412	-0.34442	11.989	0	0	0	0
-0.99395	-14.414	-0.31867	12.002	0	0	0	0
-0.99934	-14.417	-0.29303	12.04	0	0	0	0
-1.0082	-14.424	-0.26526	12.112	0	0	0	0
-1.0234	-14.437	-0.23318	12.224	0	0	0	0
-1.0456	-14.461	-0.19459	12.373	0	0	-0.99335	-14.38
-1.0726	-14.496	-0.14779	12.545	0	0	0	0
-1.1003	-14.541	-0.093023	12.72	0	0	0	0
-1.124	-14.596	-0.033644	12.876	0	0	0	0
-1.1402	-14.658	0.025442	12.999	0	0	0	0
-1.1476	-14.724	0.081131	13.091	0	0	0	0
-1.1469	-14.788	0.13279	13.164	0	0	0	0
-1.14	-14.845	0.18024	13.236	0	0	0	0
-1.1297	-14.89	0.22275	13.312	0	0	0	0
-1.1178	-14.92	0.25947	13.393	0	0	0	0
-1.1051	-14.935	0.28964	13.473	0	0	0	0
-1.0903	-14.934	0.31307	13.545	0	0	0	0
-1.0715	-14.921	0.33104	13.604	0	0	0	0
-1.0475	-14.899	0.34637	13.653	0	0	0	0
-1.0183	-14.872	0.36232	13.688	0	0	0	0
-0.98554	-14.842	0.38156	13.707	0	0	0	0
-0.95191	-14.811	0.40612	13.699	0	0	0	0
-0.92017	-14.782	0.43817	13.651	0	0	0	0
-0.89184	-14.755	0.48058	13.559	0	0	0	0
-0.86676	-14.728	0.53681	13.425	0	0	0	0
-0.84372	-14.702	0.61033	13.258	0	0	0	0
-0.82123	-14.671	0.7035	13.072	0	0	0	0
-0.79819	-14.635	0.81655	12.886	0	0	0	0
-0.77447	-14.591	0.94748	12.718	0	0	0	0
-0.75052	-14.54	1.0923	12.579	0	0	0	0
-0.72636	-14.484	1.2462	12.478	0	0	0	0
-0.70149	-14.424	1.4057	12.428	0	0	0	0
-0.67565	-14.365	1.5686	12.432	0	0	0	0
-0.64895	-14.306	1.7311	12.483	0	0	0	0
-0.62159	-14.248	1.8857	12.556	0	0	0	0
-0.5941	-14.191	2.0233	12.62	0	0	0	0
-0.56761	-14.135	2.138	12.645	0	0	0	0
-0.54314	-14.083	2.2285	12.616	0	0	0	0
-0.52133	-14.031	2.2979	12.533	0	0	0	0
-0.50277	-13.982	2.3518	12.412	0	0	0	0
-0.48811	-13.936	2.3963	12.283	2.3239	12.009	0	0
-0.47758	-13.89	2.4372	12.18	0	0	0	0
-0.47095	-13.841	2.4785	12.133	0	0	0	0
-0.46802	-13.785	2.5227	12.156	0	0	0	0
-0.46912	-13.722	2.5697	12.241	0	0	0	0
-0.47511	-13.656	2.6158	12.357	0	0	0	0
-0.4869	-13.591	2.6551	12.464	0	0	0	0
-0.50489	-13.535	2.6835	12.534	0	0	0	0
-0.52843	-13.493	2.7007	12.564	0	0	0	0
-0.55605	-13.466	2.7092	12.563	0	0	0	0
-0.58597	-13.452	2.7127	12.542	0	0	0	0
-0.6164	-13.446	2.7139	12.508	0	0	0	0
-0.6454	-13.444	2.7148	12.463	0	0	0	0
-0.67088	-13.444	2.7163	12.407	0	0	0	0
-0.69146	-13.445	2.7176	12.341	0	0	0	0
-0.70765	-13.446	2.7169	12.27	0	0	0	0
-0.7222	-13.445	2.7115	12.2	0	0	0	0
-0.73919	-13.444	2.699	12.137	0	0	0	0
-0.76263	-13.441	2.6777	12.078	0	0	0	0
-0.79508	-13.435	2.6484	12.025	0	0	0	0
-0.83676	-13.427	2.6148	11.977	0	0	2.5343	11.878
-0.88582	-13.418	2.5822	11.939	0	0	0	0
-0.93912	-13.408	2.5542	11.914	0	0	0	0
-0.9931	-13.397	2.5319	11.906	0	0	0	0
-1.0443	-13.388	2.5146	11.917	0	0	0	0
-1.0894	-13.381	2.5013	11.948	0	0	0	0
-1.1262	-13.375	2.4903	12.003	0	0	0	0
-1.1543	-13.37	2.4798	12.083	0	0	0	0
-1.1756	-13.366	2.4674	12.183	0	0	0	0
-1.1935	-13.361	2.451	12.291	0	0	0	0
-1.2114	-13.357	2.4291	12.382	0	0	0	0
-1.2319	-13.353	2.4005	12.437	0	0	0	0
-1.2562	-13.351	2.3646	12.444	0	0	0	0
-1.2849	-13.348	2.3226	12.41	0	0	0	0
-1.3169	-13.34	2.2767	12.351	0	0	0	0
-1.3484	-13.323	2.2293	12.289	0	0	0	0
-1.3738	-13.297	2.182	12.243	0	0	0	0
-1.3872	-13.261	2.1353	12.227	0	0	0	0
-1.3852	-13.218	2.0898	12.247	0	0	0	0
-1.3679	-13.169	2.0459	12.299	0	0	0	0
-1.3382	-13.118	2.0037	12.378	0	0	0	0
-1.2998	-13.064	1.9613	12.47	0	0	0	0
-1.2547	-13.01	1.9138	12.563	0	0	0	0
-1.2029	-12.954	1.8549	12.645	0	0	0	0
-1.1449	-12.897	1.7796	12.709	0	0	0	0
-1.0815	-12.836	1.6854	12.748	0	0	0	0
-1.0141	-12.77	1.5728	12.755	0	0	0	0
-0.94348	-12.702	1.4445	12.725	0	0	0	0
-0.87034	-12.636	1.3046	12.658	0	0	0	0
-0.79598	-12.576	1.1595	12.569	0	0	0	0
-0.72166	-12.526	1.0182	12.479	-0.71275	-12.454	0	0
-0.64769	-12.489	0.88926	12.408	0	0	0	0
-0.57382	-12.463	0.77648	12.366	0	0	0	0
-0.49983	-12.447	0.67737	12.355	0	0	0	0
-0.42556	-12.436	0.58772	12.374	0	0	0	0
-0.35115	-12.425	0.50612	12.423	0	0	0	0
-0.27818	-12.414	0.43413	12.494	0	0	0	0
-0.20979	-12.403	0.3738	12.571	0	0	0	0
-0.14945	-12.397	0.32637	12.633	0	0	0	0
-0.099874	-12.395	0.29209	12.67	0	0	0	0
-0.062603	-12.397	0.27002	12.683	0	0	0	0
-0.037516	-12.4	0.2579	12.682	0	0	0	0
-0.022882	-12.404	0.2526	12.674	0	0	0	0
-0.015863	-12.406	0.2509	12.665	0	0	0	0
-0.012938	-12.407	0.25005	12.656	0	0	0	0
-0.010206	-12.408	0.24799	12.65	0	0	0	0
-0.003696	-12.408	0.24348	12.646	0	0	-0.008568	-12.377
0.010268	-12.411	0.23637	12.645	0	0	0	0
0.034425	-12.416	0.22761	12.646	0	0	0	0
0.069877	-12.424	0.21876	12.65	0	0	0	0
0.11614	-12.433	0.21088	12.659	0	0	0	0
0.17175	-12.44	0.20418	12.678	0	0	0	0
0.23411	-12.443	0.19829	12.711	0	0	0	0
0.29887	-12.442	0.19283	12.763	0	0	0	0
0.36071	-12.436	0.18776	12.836	0	0	0	0
0.415	-12.425	0.18325	12.927	0	0	0	0
0.45848	-12.413	0.17939	13.026	0	0	0	0
0.48955	-12.4	0.17611	13.125	0	0	0	0
0.50899	-12.39	0.17353	13.215	0	0	0	0
0.51997	-12.386	0.17226	13.284	0	0	0	0
0.52679	-12.39	0.17381	13.328	0	0	0	0
0.53355	-12.405	0.1807	13.345	0	0	0	0
0.54322	-12.43	0.19638	13.334	0	0	0	0
0.557	-12.461	0.22503	13.297	0	0	0	0
0.57429	-12.494	0.27041	13.239	0	0	0	0
0.59327	-12.526	0.33401	13.166	0	0	0	0
0.61168	-12.557	0.4146	13.09	0	0	0	0
0.6272	-12.585	0.50956	13.024	0	0	0	0
0.63761	-12.61	0.61565	12.972	0	0	0	0
0.64077	-12.633	0.72931	12.933	0	0	0	0
0.63471	-12.652	0.84812	12.903	0	0	0	0
0.61812	-12.668	0.97233	12.884	0	0	0	0
0.59111	-12.685	1.1036	12.876	0	0	0	0
0.5556	-12.703	1.2421	12.883	0	0	0	0
0.5146	-12.726	1.3846	12.901	0	0	0	0
0.471	-12.752	1.5254	12.923	0	0	0	0
0.42678	-12.777	1.6594	12.94	0	0	0	0
0.38281	-12.799	1.7845	12.94	1.7508	13.047	0	0
0.33906	-12.815	1.9022	12.919	0	0	0	0
0.29523	-12.827	2.0155	12.877	0	0	0	0
0.25145	-12.834	2.1282	12.82	0	0	0	0
0.20872	-12.836	2.2433	12.756	0	0	0	0
0.16867	-12.832	2.3614	12.695	0	0	0	0
0.13274	-12.823	2.4812	12.648	0	0	0	0
0.10112	-12.812	2.6005	12.626	0	0	0	0
0.071912	-12.802	2.7167	12.636	0	0	0	0
0.041569	-12.796	2.8269	12.675	0	0	0	0
0.006404	-12.794	2.9283	12.731	0	0	0	0
-0.03559	-12.795	3.0187	12.784	0	0	0	0
-0.084326	-12.795	3.0984	12.818	0	0	0	0
-0.13915	-12.793	3.1694	12.83	0	0	0	0
-0.19995	-12.79	3.2334	12.819	0	0	0	0
-0.26625	-12.789	3.2909	12.795	0	0	0	0
-0.33651	-12.793	3.3413	12.763	0	0	0	0
-0.40886	-12.806	3.3841	12.731	0	0	3.3975	12.692
-0.48163	-12.826	3.4192	12.704	0	0	0	0
-0.55285	-12.849	3.4474	12.687	0	0	0	0
-0.61953	-12.87	3.4698	12.684	0	0	0	0
-0.67807	-12.883	3.4883	12.697	0	0	0	0
-0.72579	-12.888	3.5052	12.726	0	0	0	0
-0.76194	-12.883	3.5222	12.767	0	0	0	0
-0.78724	-12.869	3.5392	12.813	0	0	0	0
-0.80284	-12.85	3.5548	12.856	0	0	0	0
-0.81009	-12.826	3.5677	12.891	0	0	0	0
-0.81166	-12.799	3.5773	12.919	0	0	0	0
-0.81233	-12.766	3.5832	12.947	0	0	0	0
-0.81881	-12.724	3.5842	12.984	0	0	0	0
-0.83902	-12.67	3.578	13.038	0	0	0	0
-0.88071	-12.602	3.5616	13.116	0	0	0	0
-0.94955	-12.522	3.5313	13.217	0	0	0	0
-1.0472	-12.433	3.4856	13.335	0	0	0	0
-1.1697	-12.339	3.4269	13.461	0	0	0	0
-1.308	-12.246	3.362	13.583	0	0	0	0
-1.4504	-12.157	3.2977	13.686	0	0	0	0
-1.5879	-12.068	3.2359	13.756	0	0	0	0
-1.7154	-11.974	3.1738	13.787	0	0	0	0
-1.8308	-11.871	3.1079	13.783	0	0	0	0
-1.9337	-11.756	3.0369	13.755	0	0	0	0
-2.0241	-11.633	2.9619	13.72	0	0	0	0
-2.1016	-11.504	2.8842	13.685	0	0	0	0
-2.1675	-11.37	2.8045	13.64	0	0	0	0
-2.2259	-11.23	2.7217	13.565	0	0	0	0
-2.2823	-11.086	2.6325	13.443	0	0	0	0
-2.3412	-10.939	2.5328	13.28	0	0	0	0
-2.4045	-10.789	2.4217	13.099	0	0	0	0
-2.4727	-10.637	2.303	12.924	0	0	0	0
-2.5455	-10.477	2.1841	12.773	0	0	0	0
-2.6225	-10.305	2.0741	12.656	0	0	0	0
-2.7008	-10.117	1.9803	12.575	0	0	0	0
-2.7734	-9.919	1.9051	12.531	0	0	0	0
-2.8282	-9.7219	1.8462	12.529	0	0	0	0
-2.8488	-9.5432	1.7987	12.572	0	0	0	0
-2.8151	-9.3979	1.7571	12.654	0	0	0	0
-2.702	-9.2978	1.7163	12.753	0	0	0	0
-2.4776	-9.2553	1.6724	12.83	0	0	0	0
-2.1077	-9.2868	1.6225	12.845	0	0	0	0
-1.5696	-9.4063	1.5657	12.778	0	0	0	0
-0.87952	-9.6091	1.5044	12.642	0	0	0	0
-0.13461	-9.8472	1.4431	12.469	0	0	0	0
0.46748	-10.016	1.3874	12.303	3.8892	-11.766	0	0
0.70259	-9.9912	1.3407	12.181	0	0	0	0
0.47106	-9.7126	1.3029	12.115	0	0	3.8896	-11.767
-0.12158	-9.2334	1.2717	12.092	0	0	0	0
-0.84528	-8.6793	1.2445	12.092	0	0	0	0
-1.4974	-8.1636	1.2189	12.1	0	0	0	0
-1.9785	-7.742	1.1925	12.116	0	0	0	0
-2.2731	-7.4221	1.1623	12.144	0	0	0	0
-2.4085	-7.1882	1.1254	12.172	0	0	0	0
-2.4284	-7.0192	1.0799	12.178	0	0	0	0
-2.3773	-6.8962	1.0273	12.137	0	0	0	0
-2.2929	-6.8035	0.97157	12.035	0	0	0	0
-2.2014	-6.7268	0.91763	11.872	0	0	0	0
-2.1168	-6.6522	0.86883	11.656	0	0	0	0
-2.0441	-6.5675	0.82573	11.403	0	0	0	0
-1.9837	-6.4629	0.78655	11.134	0	0	0	0
-1.9354	-6.3312	0.74938	10.872	0	0	0	0
-1.8992	-6.1715	0.71383	10.638	0	0	0	0
-1.8741	-5.9919	0.68099	10.447	0	0	0	0
-1.8582	-5.805	0.65239	10.301	0	0	0	0
-1.8498	-5.62	0.62877	10.193	0	0	0	0
-1.8483	-5.4423	0.60975	10.119	0	0	0	0
-1.8519	-5.2771	0.59363	10.073	0	0	0	0
-1.857	-5.128	0.5763	10.052	0	0	0	0
-1.8599	-4.9927	0.55172	10.053	0	0	0	0
-1.8585	-4.8646	0.51513	10.071	0	0	0	0
