## Supplementary material for "How to control unpredictable others in court-net sports": Collegiate match data: u5_2_3.txt

0.42274	-12.062	-2.5364	11.793	0	0	0.41905	-12.051
0.42386	-12.054	-2.5423	11.814	0	0	0	0
0.42597	-12.046	-2.5486	11.851	0	0	0	0
0.42927	-12.042	-2.5536	11.904	0	0	0	0
0.43339	-12.045	-2.5548	11.971	0	0	0	0
0.43729	-12.06	-2.5512	12.042	0	0	0	0
0.43989	-12.082	-2.543	12.098	0	0	0	0
0.44091	-12.107	-2.5312	12.117	0	0	0	0
0.44067	-12.129	-2.517	12.088	0	0	0	0
0.43928	-12.14	-2.5023	12.017	0	0	0	0
0.43625	-12.14	-2.4892	11.921	0	0	0	0
0.43071	-12.13	-2.4799	11.815	0	0	0	0
0.4221	-12.114	-2.476	11.704	0	0	0	0
0.41089	-12.096	-2.4779	11.59	0	0	0	0
0.39866	-12.081	-2.4857	11.481	0	0	0	0
0.3879	-12.07	-2.4986	11.391	0	0	0	0
0.3814	-12.064	-2.5151	11.339	0	0	0	0
0.38112	-12.066	-2.5332	11.327	0	0	0	0
0.3875	-12.075	-2.5508	11.347	0	0	0	0
0.39977	-12.093	-2.5667	11.393	0	0	0	0
0.41646	-12.121	-2.5807	11.459	0	0	0	0
0.43531	-12.155	-2.5931	11.53	-2.5908	11.52	0	0
0.45334	-12.194	-2.6045	11.583	0	0	0	0
0.46785	-12.231	-2.6153	11.597	0	0	0	0
0.47756	-12.265	-2.626	11.565	0	0	0	0
0.48271	-12.295	-2.6369	11.495	0	0	0	0
0.4844	-12.322	-2.6476	11.404	0	0	0	0
0.48398	-12.348	-2.6569	11.309	0	0	0	0
0.48269	-12.378	-2.6636	11.219	0	0	0	0
0.48157	-12.416	-2.6672	11.14	0	0	0	0
0.48149	-12.461	-2.6684	11.077	0	0	0	0
0.48323	-12.512	-2.6682	11.034	0	0	0	0
0.48757	-12.563	-2.6674	11.007	0	0	0	0
0.49518	-12.614	-2.6668	10.993	0	0	0	0
0.50641	-12.669	-2.6668	10.985	0	0	-2.6579	10.965
0.52068	-12.734	-2.6677	10.982	0	0	0	0
0.53608	-12.815	-2.6695	10.981	0	0	0	0
0.55019	-12.913	-2.6722	10.983	0	0	0	0
0.5617	-13.022	-2.6751	10.993	0	0	0	0
0.5705	-13.132	-2.6771	11.015	0	0	0	0
0.57666	-13.231	-2.6763	11.056	0	0	0	0
0.58023	-13.31	-2.6699	11.121	0	0	0	0
0.58242	-13.366	-2.6544	11.212	0	0	0	0
0.58622	-13.401	-2.6264	11.32	0	0	0	0
0.59603	-13.419	-2.5836	11.426	0	0	0	0
0.61648	-13.426	-2.5263	11.504	0	0	0	0
0.65108	-13.425	-2.4587	11.544	0	0	0	0
0.70142	-13.419	-2.3869	11.556	0	0	0	0
0.76663	-13.41	-2.3158	11.557	0	0	0	0
0.84292	-13.4	-2.2466	11.563	0	0	0	0
0.92399	-13.39	-2.1778	11.575	0	0	0	0
1.003	-13.381	-2.1073	11.585	0	0	0	0
1.0742	-13.375	-2.0345	11.582	0	0	0	0
1.1339	-13.374	-1.9607	11.568	0	0	0	0
1.1809	-13.381	-1.887	11.555	0	0	0	0
1.217	-13.395	-1.8121	11.559	0	0	0	0
1.2464	-13.417	-1.7305	11.587	0	0	0	0
1.2744	-13.447	-1.6359	11.635	0	0	0	0
1.3068	-13.484	-1.5244	11.694	0	0	0	0
1.3484	-13.533	-1.3983	11.762	0	0	0	0
1.4018	-13.598	-1.2665	11.85	0	0	0	0
1.4657	-13.681	-1.1424	11.968	0	0	0	0
1.5356	-13.779	-1.0378	12.113	0	0	0	0
1.6063	-13.882	-0.95714	12.265	0	0	0	0
1.6735	-13.979	-0.89658	12.39	0	0	0	0
1.7347	-14.062	-0.84766	12.458	0	0	0	0
1.7892	-14.132	-0.80164	12.453	0	0	0	0
1.8388	-14.191	-0.7523	12.368	1.8406	-14.142	0	0
1.8879	-14.244	-0.69677	12.218	0	0	0	0
1.9417	-14.294	-0.6357	12.05	0	0	0	0
2.0052	-14.343	-0.57218	11.933	0	0	0	0
2.0825	-14.392	-0.50956	11.918	0	0	0	0
2.1762	-14.441	-0.45017	12.011	0	0	0	0
2.2866	-14.492	-0.39509	12.189	0	0	0	0
2.4094	-14.547	-0.34379	12.422	0	0	2.4331	-14.534
2.5367	-14.611	-0.29428	12.678	0	0	0	0
2.6598	-14.686	-0.24453	12.92	0	0	0	0
2.773	-14.773	-0.19288	13.106	0	0	0	0
2.8744	-14.872	-0.13774	13.21	0	0	0	0
2.9638	-14.975	-0.078653	13.235	0	0	0	0
3.0421	-15.075	-0.018158	13.209	0	0	0	0
3.1097	-15.168	0.038923	13.169	0	0	0	0
3.1676	-15.25	0.088273	13.139	0	0	0	0
3.2169	-15.32	0.12732	13.124	0	0	0	0
3.2593	-15.378	0.15502	13.111	0	0	0	0
3.2971	-15.426	0.17229	13.085	0	0	0	0
3.3326	-15.467	0.1821	13.03	0	0	0	0
3.368	-15.504	0.18887	12.942	0	0	0	0
3.4047	-15.536	0.198	12.841	0	0	0	0
3.4433	-15.562	0.21507	12.752	0	0	0	0
3.4829	-15.577	0.24435	12.686	0	0	0	0
3.5212	-15.581	0.28783	12.634	0	0	0	0
3.5551	-15.577	0.34655	12.571	0	0	0	0
3.5822	-15.566	0.42272	12.484	0	0	0	0
3.6012	-15.552	0.51926	12.379	0	0	0	0
3.6121	-15.536	0.63688	12.279	0	0	0	0
3.6162	-15.519	0.77215	12.209	0	0	0	0
3.615	-15.503	0.91866	12.182	0	0	0	0
3.6092	-15.488	1.0697	12.195	0	0	0	0
3.5993	-15.474	1.2196	12.23	0	0	0	0
3.5846	-15.459	1.364	12.258	0	0	0	0
3.5627	-15.441	1.5003	12.26	0	0	0	0
3.5306	-15.415	1.6283	12.232	0	0	0	0
3.4862	-15.378	1.749	12.184	0	0	0	0
3.4288	-15.332	1.8625	12.128	0	0	0	0
3.3589	-15.279	1.9688	12.069	0	0	0	0
3.2779	-15.226	2.0683	12.007	0	0	0	0
3.188	-15.176	2.1619	11.945	2.2214	11.756	0	0
3.0917	-15.134	2.2505	11.892	0	0	0	0
2.9922	-15.098	2.3357	11.853	0	0	0	0
2.8924	-15.066	2.4186	11.83	0	0	0	0
2.7941	-15.031	2.5001	11.818	0	0	0	0
2.6975	-14.99	2.5811	11.816	0	0	0	0
2.6036	-14.944	2.6618	11.823	0	0	0	0
2.515	-14.894	2.7397	11.824	0	0	0	0
2.4348	-14.846	2.8102	11.798	0	0	0	0
2.3639	-14.802	2.8694	11.734	0	0	0	0
2.2998	-14.764	2.9153	11.643	0	0	0	0
2.2374	-14.731	2.9483	11.546	0	0	0	0
2.1713	-14.697	2.9702	11.457	0	0	0	0
2.0962	-14.66	2.9852	11.376	0	0	0	0
2.008	-14.615	2.9976	11.294	0	0	0	0
1.9046	-14.564	3.0115	11.196	0	0	0	0
1.7865	-14.509	3.0293	11.073	0	0	0	0
1.6563	-14.456	3.0509	10.926	0	0	3.0756	11.242
1.5178	-14.408	3.0744	10.771	0	0	0	0
1.3756	-14.366	3.0972	10.629	0	0	0	0
1.2349	-14.326	3.1166	10.509	0	0	0	0
1.1006	-14.286	3.1303	10.404	0	0	0	0
0.97768	-14.24	3.1385	10.31	0	0	0	0
0.8701	-14.187	3.1442	10.232	0	0	0	0
0.77899	-14.122	3.1512	10.185	0	0	0	0
0.70168	-14.045	3.163	10.188	0	0	0	0
0.63179	-13.954	3.1811	10.253	0	0	0	0
0.5607	-13.849	3.2042	10.369	0	0	0	0
0.48084	-13.728	3.2288	10.504	0	0	0	0
0.38863	-13.592	3.2521	10.632	0	0	0	0
0.28504	-13.444	3.2723	10.746	0	0	0	0
0.17442	-13.287	3.2884	10.86	0	0	0	0
0.063009	-13.129	3.2993	10.992	0	0	0	0
-0.043015	-12.978	3.3037	11.16	0	0	0	0
-0.13972	-12.84	3.3006	11.365	0	0	0	0
-0.22622	-12.719	3.2891	11.588	0	0	0	0
-0.30372	-12.615	3.2683	11.787	0	0	0	0
-0.37379	-12.53	3.2379	11.919	0	0	0	0
-0.43725	-12.461	3.199	11.962	0	0	0	0
-0.49475	-12.404	3.1542	11.93	0	0	0	0
-0.54902	-12.355	3.106	11.858	0	0	0	0
-0.60607	-12.31	3.0553	11.782	0	0	0	0
-0.674	-12.264	3.0012	11.72	0	0	0	0
-0.7599	-12.21	2.9421	11.677	0	0	0	0
-0.86714	-12.146	2.8761	11.649	0	0	0	0
-0.99431	-12.076	2.8016	11.632	0	0	0	0
-1.1359	-12.011	2.7191	11.622	0	0	0	0
-1.2846	-11.956	2.6324	11.616	0	0	0	0
-1.4334	-11.913	2.5469	11.612	0	0	0	0
-1.5761	-11.878	2.4672	11.617	0	0	0	0
-1.7081	-11.844	2.3945	11.647	0	0	0	0
-1.8262	-11.808	2.3255	11.695	0	0	0	0
-1.9299	-11.769	2.2553	11.742	0	0	0	0
-2.0199	-11.729	2.1811	11.778	0	0	0	0
-2.0971	-11.694	2.1039	11.819	0	0	0	0
-2.1622	-11.667	2.0273	11.874	0	0	0	0
-2.2166	-11.65	1.9559	11.937	0	0	0	0
-2.2641	-11.639	1.8919	11.987	0	0	0	0
-2.3097	-11.627	1.8344	12.017	0	0	0	0
-2.3578	-11.605	1.7804	12.032	0	0	0	0
-2.4107	-11.566	1.7272	12.042	0	0	0	0
-2.4689	-11.506	1.6725	12.054	0	0	0	0
-2.5317	-11.424	1.6147	12.074	0	0	0	0
-2.598	-11.324	1.5512	12.104	0	0	0	0
-2.6664	-11.21	1.4788	12.137	0	0	0	0
-2.7338	-11.089	1.3952	12.166	0	0	0	0
-2.7967	-10.968	1.3015	12.194	-2.7975	-10.907	0	0
-2.8525	-10.852	1.2033	12.232	0	0	0	0
-2.9001	-10.742	1.1079	12.289	0	0	0	0
-2.9397	-10.638	1.0196	12.363	0	0	0	0
-2.9721	-10.541	0.93919	12.438	0	0	0	0
-2.9986	-10.455	0.86669	12.496	0	0	0	0
-3.0204	-10.383	0.80286	12.528	0	0	0	0
-3.0375	-10.326	0.74876	12.531	0	0	0	0
-3.0495	-10.285	0.7055	12.512	0	0	0	0
-3.057	-10.256	0.6737	12.484	0	0	0	0
-3.0624	-10.237	0.65221	12.454	0	0	0	0
-3.0695	-10.223	0.63802	12.43	0	0	0	0
-3.0832	-10.208	0.62749	12.413	0	0	0	0
-3.1082	-10.186	0.61757	12.404	0	0	0	0
-3.1486	-10.152	0.60667	12.403	0	0	0	0
-3.2064	-10.103	0.59479	12.411	0	0	0	0
-3.2814	-10.04	0.58288	12.431	0	0	0	0
-3.3708	-9.9678	0.57187	12.468	0	0	0	0
-3.4687	-9.8942	0.56206	12.53	0	0	-3.4263	-9.9645
-3.5658	-9.8294	0.55332	12.62	0	0	0	0
-3.6514	-9.7851	0.54556	12.738	0	0	0	0
-3.7173	-9.769	0.53892	12.87	0	0	0	0
-3.7606	-9.7816	0.5337	12.986	0	0	0	0
-3.7845	-9.8159	0.53037	13.057	0	0	0	0
-3.7957	-9.8587	0.52889	13.07	0	0	0	0
-3.8018	-9.8952	0.52798	13.033	0	0	0	0
-3.8078	-9.9152	0.52621	12.964	0	0	0	0
-3.8151	-9.9168	0.52367	12.887	0	0	0	0
-3.8223	-9.9046	0.52228	12.824	0	0	0	0
-3.8271	-9.8851	0.52532	12.78	0	0	0	0
-3.8291	-9.8619	0.53671	12.746	0	0	0	0
-3.8301	-9.8343	0.55993	12.704	0	0	0	0
-3.8321	-9.8005	0.59679	12.643	0	0	0	0
-3.836	-9.7596	0.64677	12.559	0	0	0	0
-3.8412	-9.7129	0.70824	12.46	0	0	0	0
-3.8464	-9.6642	0.78012	12.364	0	0	0	0
-3.8502	-9.6184	0.86075	12.293	0	0	0	0
-3.8523	-9.5796	0.94556	12.259	0	0	0	0
-3.853	-9.5501	1.0285	12.259	0	0	0	0
-3.8525	-9.5303	1.1061	12.279	0	0	0	0
-3.8494	-9.5201	1.1795	12.301	1.1751	12.377	0	0
-3.8412	-9.5196	1.2519	12.314	0	0	0	0
-3.8243	-9.5302	1.3273	12.313	0	0	0	0
-3.7947	-9.5546	1.4093	12.3	0	0	0	0
-3.7497	-9.5958	1.4997	12.276	0	0	0	0
-3.6892	-9.6552	1.5985	12.245	0	0	0	0
-3.6168	-9.7302	1.7036	12.208	0	0	0	0
-3.5386	-9.8143	1.8123	12.16	0	0	0	0
-3.4604	-9.8994	1.9203	12.105	0	0	0	0
-3.3871	-9.9793	2.0225	12.055	0	0	0	0
-3.3223	-10.049	2.1152	12.025	0	0	0	0
-3.2687	-10.108	2.1975	12.019	0	0	0	0
-3.226	-10.155	2.2701	12.024	0	0	0	0
-3.1913	-10.195	2.3331	12.025	0	0	0	0
-3.1594	-10.23	2.3853	12.006	0	0	0	0
-3.1248	-10.263	2.4257	11.964	0	0	0	0
-3.0833	-10.298	2.4547	11.903	0	0	2.4257	11.939
-3.0332	-10.338	2.4733	11.828	0	0	0	0
-2.9754	-10.389	2.4831	11.751	0	0	0	0
-2.9126	-10.451	2.4867	11.685	0	0	0	0
-2.8482	-10.525	2.4872	11.639	0	0	0	0
-2.7843	-10.61	2.488	11.619	0	0	0	0
-2.7224	-10.703	2.4922	11.63	0	0	0	0
-2.6652	-10.795	2.5029	11.675	0	0	0	0
-2.6158	-10.878	2.5224	11.756	0	0	0	0
-2.5754	-10.944	2.551	11.87	0	0	0	0
-2.5428	-10.992	2.5868	12.005	0	0	0	0
-2.5146	-11.025	2.6247	12.144	0	0	0	0
-2.4871	-11.044	2.6583	12.271	0	0	0	0
-2.4572	-11.052	2.681	12.381	0	0	0	0
-2.4237	-11.052	2.6891	12.477	0	0	0	0
-2.3883	-11.047	2.6821	12.567	0	0	0	0
-2.3553	-11.04	2.6622	12.659	0	0	0	0
-2.3291	-11.034	2.6331	12.752	0	0	0	0
-2.3116	-11.03	2.5979	12.838	0	0	0	0
-2.3021	-11.028	2.5583	12.907	0	0	0	0
-2.2983	-11.027	2.5151	12.952	0	0	0	0
-2.298	-11.026	2.4687	12.975	0	0	0	0
-2.2986	-11.026	2.4189	12.977	0	0	0	0
-2.2981	-11.029	2.3649	12.96	0	0	0	0
-2.2939	-11.037	2.3047	12.928	0	0	0	0
-2.2829	-11.054	2.2356	12.888	0	0	0	0
-2.2616	-11.082	2.1552	12.853	0	0	0	0
-2.2269	-11.124	2.0631	12.828	0	0	0	0
-2.1775	-11.179	1.9602	12.817	0	0	0	0
-2.1153	-11.242	1.8484	12.819	0	0	0	0
-2.0447	-11.306	1.7296	12.82	0	0	0	0
-1.9703	-11.369	1.6056	12.801	0	0	0	0
-1.8945	-11.43	1.478	12.743	0	0	0	0
-1.8178	-11.489	1.351	12.647	0	0	0	0
-1.7404	-11.544	1.2308	12.537	0	0	0	0
-1.6634	-11.594	1.1228	12.448	0	0	0	0
-1.5883	-11.639	1.0291	12.402	0	0	0	0
-1.5165	-11.68	0.94837	12.403	0	0	0	0
-1.4493	-11.719	0.87841	12.44	0	0	0	0
-1.3889	-11.755	0.81691	12.499	0	0	0	0
-1.3382	-11.786	0.76172	12.581	0	0	0	0
-1.2987	-11.807	0.71152	12.69	-1.2479	-11.767	0	0
-1.2683	-11.82	0.66708	12.819	0	0	0	0
-1.2414	-11.824	0.63111	12.942	0	0	0	0
-1.2113	-11.824	0.60577	13.024	0	0	0	0
-1.172	-11.821	0.59022	13.046	0	0	0	0
-1.1205	-11.817	0.58049	13.017	0	0	0	0
-1.0575	-11.814	0.57126	12.964	0	0	-1.0266	-11.88
-0.98541	-11.812	0.55786	12.911	0	0	0	0
-0.90705	-11.813	0.53787	12.871	0	0	0	0
-0.82441	-11.821	0.51161	12.843	0	0	0	0
-0.73925	-11.84	0.48138	12.823	0	0	0	0
-0.65325	-11.869	0.44958	12.803	0	0	0	0
-0.56738	-11.91	0.41731	12.775	0	0	0	0
-0.48205	-11.96	0.38491	12.74	0	0	0	0
-0.39871	-12.014	0.35346	12.702	0	0	0	0
-0.32057	-12.067	0.325	12.671	0	0	0	0
-0.2508	-12.117	0.30141	12.653	0	0	0	0
-0.1902	-12.161	0.28421	12.654	0	0	0	0
-0.13647	-12.201	0.27556	12.672	0	0	0	0
-0.085503	-12.238	0.27839	12.705	0	0	0	0
-0.033783	-12.273	0.29534	12.746	0	0	0	0
0.019919	-12.306	0.3275	12.785	0	0	0	0
0.073994	-12.335	0.37385	12.811	0	0	0	0
0.12432	-12.362	0.43185	12.817	0	0	0	0
0.16635	-12.39	0.4988	12.803	0	0	0	0
0.19809	-12.422	0.57228	12.774	0	0	0	0
0.22087	-12.459	0.64891	12.737	0	0	0	0
0.23792	-12.503	0.7242	12.7	0	0	0	0
0.25229	-12.554	0.79423	12.671	0	0	0	0
0.2652	-12.609	0.85651	12.659	0.87509	12.565	0	0
0.27565	-12.663	0.90981	12.665	0	0	0	0
0.28164	-12.712	0.95413	12.69	0	0	0	0
0.28166	-12.755	0.99078	12.725	0	0	0	0
0.27527	-12.791	1.022	12.758	0	0	0	0
0.26282	-12.817	1.0499	12.782	0	0	0	0
0.24433	-12.829	1.0759	12.794	0	0	0	0
0.21851	-12.822	1.1002	12.794	0	0	0	0
0.18305	-12.797	1.1226	12.787	0	0	0	0
0.13636	-12.76	1.1439	12.775	0	0	0	0
0.079386	-12.72	1.166	12.759	0	0	0	0
0.015604	-12.685	1.1902	12.741	0	0	0	0
-0.050541	-12.66	1.2158	12.723	0	0	0	0
-0.115	-12.647	1.2395	12.707	0	0	0	0
-0.17489	-12.646	1.2567	12.699	0	0	0	0
-0.22966	-12.653	1.2648	12.701	0	0	0	0
-0.28136	-12.661	1.2646	12.712	0	0	0	0
-0.33338	-12.663	1.2597	12.73	0	0	0	0
-0.38833	-12.65	1.2541	12.75	0	0	0	0
-0.4466	-12.619	1.2501	12.765	0	0	0	0
-0.50616	-12.569	1.2466	12.769	0	0	0	0
-0.56361	-12.505	1.2416	12.75	0	0	1.2607	12.994
-0.61612	-12.433	1.2335	12.7	0	0	0	0
-0.66319	-12.361	1.2228	12.624	0	0	0	0
-0.70678	-12.296	1.2121	12.536	0	0	0	0
-0.74942	-12.242	1.204	12.446	0	0	0	0
-0.79247	-12.198	1.1989	12.36	0	0	0	0
-0.8361	-12.16	1.1951	12.28	0	0	0	0
-0.87988	-12.125	1.1899	12.211	0	0	0	0
-0.92228	-12.088	1.18	12.159	0	0	0	0
-0.96054	-12.049	1.1637	12.13	0	0	0	0
-0.99199	-12.01	1.1401	12.12	0	0	0	0
-1.0154	-11.971	1.1088	12.128	0	0	0	0
-1.0318	-11.933	1.0699	12.146	0	0	0	0
-1.0447	-11.893	1.0253	12.171	0	0	0	0
-1.0582	-11.846	0.97787	12.196	0	0	0	0
-1.0757	-11.786	0.92909	12.22	0	0	0	0
-1.0995	-11.713	0.87926	12.241	0	0	0	0
-1.1314	-11.624	0.82949	12.258	0	0	0	0
-1.1717	-11.521	0.7824	12.267	0	0	0	0
-1.2188	-11.404	0.74015	12.258	0	0	0	0
-1.2695	-11.28	0.70295	12.221	0	0	0	0
-1.3206	-11.154	0.6697	12.155	0	0	0	0
-1.3696	-11.034	0.63962	12.07	0	0	0	0
-1.4148	-10.926	0.61315	11.986	0	0	0	0
-1.4562	-10.831	0.59135	11.925	0	0	0	0
-1.495	-10.746	0.57452	11.904	0	0	0	0
-1.5322	-10.665	0.56191	11.93	0	0	0	0
-1.5681	-10.584	0.55255	12.006	0	0	0	0
-1.6037	-10.503	0.54572	12.121	0	0	0	0
-1.6401	-10.423	0.54103	12.255	0	0	0	0
-1.6778	-10.345	0.53878	12.387	0	0	0	0
-1.7159	-10.273	0.53994	12.507	0	0	0	0
-1.7532	-10.207	0.54479	12.61	0	0	0	0
-1.7898	-10.147	0.55195	12.69	0	0	0	0
-1.8268	-10.087	0.55927	12.744	0	0	0	0
-1.8653	-10.019	0.56528	12.775	0	0	0	0
-1.9067	-9.9394	0.56958	12.789	0	0	0	0
-1.9527	-9.8442	0.57247	12.793	0	0	0	0
-2.0053	-9.731	0.57468	12.796	0	0	0	0
-2.0657	-9.5996	0.57706	12.805	0	0	0	0
-2.1325	-9.4545	0.58036	12.823	0	0	0	0
-2.2024	-9.3041	0.58508	12.855	-2.2399	-9.2121	0	0
-2.271	-9.1585	0.59111	12.9	0	0	0	0
-2.3341	-9.0277	0.59762	12.953	0	0	0	0
-2.3888	-8.9193	0.60327	13.005	0	0	0	0
-2.434	-8.8358	0.60693	13.055	0	0	0	0
-2.4699	-8.7746	0.60791	13.101	0	0	0	0
-2.4974	-8.731	0.60594	13.15	0	0	0	0
-2.5186	-8.6992	0.60111	13.203	0	0	0	0
-2.5375	-8.674	0.59397	13.259	0	0	0	0
-2.5588	-8.6522	0.58572	13.309	0	0	0	0
-2.5866	-8.6331	0.57773	13.341	0	0	0	0
-2.6222	-8.6171	0.57078	13.344	0	0	0	0
-2.6645	-8.6055	0.56472	13.318	0	0	0	0
-2.7107	-8.5998	0.55874	13.269	0	0	0	0
-2.7583	-8.6017	0.5517	13.208	0	0	0	0
-2.8052	-8.6125	0.54239	13.144	0	0	-2.792	-8.5501
-2.8501	-8.6323	0.52997	13.079	0	0	0	0
-2.8906	-8.6586	0.51468	13.015	0	0	0	0
-2.922	-8.687	0.49835	12.956	0	0	0	0
-2.9392	-8.7126	0.48372	12.908	0	0	0	0
-2.9403	-8.7311	0.4729	12.874	0	0	0	0
-2.928	-8.7385	0.4666	12.854	0	0	0	0
-2.9092	-8.7306	0.46455	12.845	0	0	0	0
-2.8917	-8.7054	0.46596	12.842	0	0	0	0
-2.8797	-8.665	0.46972	12.844	0	0	0	0
-2.8722	-8.6175	0.47435	12.845	0	0	0	0
-2.8647	-8.5728	0.47773	12.845	0	0	0	0
-2.8536	-8.5378	0.47687	12.84	0	0	0	0
-2.8381	-8.5142	0.46773	12.829	0	0	0	0
-2.8191	-8.5023	0.44542	12.811	0	0	0	0
-2.7965	-8.5023	0.40517	12.787	0	0	0	0
-2.7691	-8.5136	0.34392	12.76	0	0	0	0
-2.7354	-8.5342	0.26183	12.731	0	0	0	0
-2.6954	-8.5604	0.16261	12.695	0	0	0	0
-2.6503	-8.5876	0.052468	12.641	0	0	0	0
-2.6013	-8.6127	-0.062412	12.559	0	0	0	0
-2.5493	-8.6342	-0.17806	12.45	0	0	0	0
-2.495	-8.6523	-0.29259	12.33	0	0	0	0
-2.4404	-8.6693	-0.40549	12.218	0	0	0	0
-2.387	-8.6901	-0.51855	12.126	0	0	0	0
-2.3349	-8.7212	-0.63575	12.062	0	0	0	0
-2.2816	-8.7684	-0.76014	12.028	0	0	0	0
-2.225	-8.8343	-0.89014	12.024	0	0	0	0
-2.1646	-8.9164	-1.0197	12.033	0	0	0	0
-2.1034	-9.0082	-1.1423	12.031	0	0	0	0
-2.0445	-9.1045	-1.2541	11.999	0	0	0	0
-1.9887	-9.2041	-1.3555	11.936	0	0	0	0
-1.9352	-9.3064	-1.4507	11.855	0	0	0	0
-1.8841	-9.4072	-1.5462	11.771	-1.5328	11.507	0	0
-1.8377	-9.5003	-1.649	11.695	0	0	0	0
-1.7986	-9.5819	-1.7654	11.634	0	0	0	0
-1.7669	-9.653	-1.9001	11.596	0	0	0	0
-1.7412	-9.7161	-2.0533	11.585	0	0	0	0
-1.719	-9.773	-2.2185	11.599	0	0	0	0
-1.6979	-9.8256	-2.3847	11.628	0	0	0	0
-1.6751	-9.8773	-2.5424	11.664	0	0	-2.5373	11.489
-1.6486	-9.9318	-2.6866	11.7	0	0	0	0
-1.6178	-9.9911	-2.8161	11.729	0	0	0	0
-1.5843	-10.056	-2.9314	11.741	0	0	0	0
-1.5505	-10.128	-3.0352	11.733	0	0	0	0
-1.5172	-10.213	-3.132	11.709	0	0	0	0
-1.4844	-10.311	-3.2269	11.676	0	0	0	0
-1.4518	-10.42	-3.3233	11.644	0	0	0	0
-1.42	-10.532	-3.4225	11.624	0	0	0	0
-1.39	-10.639	-3.5252	11.627	0	0	0	0
-1.3632	-10.737	-3.6312	11.663	0	0	0	0
-1.3404	-10.823	-3.7402	11.733	0	0	0	0
-1.3216	-10.896	-3.8509	11.834	0	0	0	0
-1.3069	-10.957	-3.9611	11.955	0	0	0	0
-1.2964	-11.005	-4.0677	12.085	0	0	0	0
-1.2911	-11.039	-4.1662	12.217	0	0	0	0
-1.2919	-11.058	-4.2523	12.342	0	0	0	0
-1.2992	-11.061	-4.3245	12.45	0	0	0	0
-1.3127	-11.053	-4.3848	12.54	0	0	0	0
-1.3306	-11.037	-4.4363	12.611	0	0	0	0
-1.3502	-11.014	-4.4802	12.662	0	0	0	0
-1.3684	-10.983	-4.5164	12.688	0	0	0	0
-1.3815	-10.943	-4.5445	12.68	0	0	0	0
-1.386	-10.897	-4.5653	12.632	0	0	0	0
-1.3791	-10.846	-4.5811	12.55	0	0	0	0
-1.3598	-10.791	-4.5946	12.453	0	0	0	0
-1.3289	-10.734	-4.6079	12.364	0	0	0	0
-1.2896	-10.679	-4.621	12.294	0	0	0	0
-1.2456	-10.623	-4.6332	12.251	0	0	0	0
-1.2001	-10.561	-4.6436	12.241	0	0	0	0
-1.154	-10.49	-4.6525	12.27	0	0	0	0
-1.1078	-10.41	-4.6615	12.336	0	0	0	0
-1.0625	-10.319	-4.6727	12.434	0	0	0	0
-1.0204	-10.219	-4.6879	12.558	0	0	0	0
-0.98425	-10.113	-4.7073	12.7	0	0	0	0
-0.95654	-10.002	-4.7283	12.839	0	0	0	0
-0.93994	-9.8918	-4.7459	12.954	0	0	0	0
-0.93646	-9.7857	-4.7537	13.031	0	0	0	0
-0.94603	-9.6871	-4.7458	13.068	0	0	0	0
-0.96648	-9.5968	-4.7169	13.066	0	0	0	0
-0.99521	-9.5125	-4.6644	13.027	0	0	0	0
-1.0311	-9.4292	-4.5883	12.951	0	0	0	0
-1.0744	-9.3418	-4.4916	12.837	0	0	0	0
-1.1248	-9.247	-4.3782	12.686	0	0	0	0
-1.1798	-9.1431	-4.2527	12.502	0	0	0	0
-1.2354	-9.0301	-4.1207	12.296	0	0	0	0
-1.289	-8.9091	-3.9881	12.083	0	0	0	0
-1.3428	-8.7806	-3.8573	11.883	0	0	0	0
-1.4015	-8.6439	-3.7275	11.716	0	0	0	0
-1.4699	-8.5001	-3.5959	11.598	0	0	0	0
-1.5499	-8.3537	-3.4609	11.535	0	0	0	0
-1.64	-8.2104	-3.3239	11.52	0	0	0	0
-1.7354	-8.0735	-3.1878	11.534	0	0	0	0
-1.8305	-7.9413	-3.0563	11.552	0	0	0	0
-1.9194	-7.8089	-2.9329	11.561	0	0	0	0
-1.9984	-7.6725	-2.8196	11.555	0	0	0	0
-2.0654	-7.5327	-2.7165	11.529	0	0	0	0
-2.1191	-7.3949	-2.6216	11.48	0	0	0	0
-2.1592	-7.2637	-2.532	11.416	0	0	0	0
-2.1876	-7.1375	-2.445	11.361	0	0	0	0
-2.2087	-7.01	-2.3587	11.336	-2.1866	-7.0374	0	0
-2.228	-6.8762	-2.2715	11.349	0	0	0	0
-2.25	-6.7374	-2.1812	11.399	0	0	0	0
-2.277	-6.6014	-2.0851	11.477	0	0	-2.2356	-6.4359
-2.3086	-6.4767	-1.9801	11.566	0	0	0	0
-2.3426	-6.367	-1.8647	11.648	0	0	0	0
-2.3775	-6.271	-1.7408	11.709	0	0	0	0
-2.413	-6.1844	-1.615	11.742	0	0	0	0
-2.4499	-6.1019	-1.4939	11.744	0	0	0	0
-2.4881	-6.0194	-1.3822	11.714	0	0	0	0
-2.5259	-5.9373	-1.2809	11.655	0	0	0	0
-2.5604	-5.8613	-1.1891	11.573	0	0	0	0
-2.5893	-5.7983	-1.1059	11.475	0	0	0	0
-2.6119	-5.7503	-1.0305	11.375	0	0	0	0
-2.6302	-5.713	-0.96214	11.294	0	0	0	0
-2.6466	-5.6783	-0.89897	11.25	0	0	0	0
-2.6635	-5.637	-0.83663	11.252	0	0	0	0
-2.6812	-5.5825	-0.76858	11.294	0	0	0	0
-2.6989	-5.5133	-0.68885	11.359	0	0	0	0
-2.7149	-5.4357	-0.59451	11.422	0	0	0	0
-2.7274	-5.3623	-0.48562	11.453	0	0	0	0
-2.7345	-5.3062	-0.36458	11.442	0	0	0	0
-2.7346	-5.2754	-0.23581	11.396	0	0	0	0
-2.7273	-5.2698	-0.10431	11.334	0	0	0	0
-2.7132	-5.2796	0.02628	11.267	0	0	0	0
-2.6933	-5.2898	0.15386	11.197	0	0	0	0
-2.6671	-5.2883	0.27728	11.123	0	0	0	0
-2.6324	-5.2711	0.39643	11.05	0	0	0	0
-2.5864	-5.2415	0.51224	10.983	0	0	0	0
-2.5276	-5.2074	0.62575	10.928	0	0	0	0
-2.4571	-5.1804	0.73745	10.888	0	0	0	0
-2.3789	-5.1744	0.84735	10.864	0	0	0	0
-2.2982	-5.1999	0.95469	10.852	0	0	0	0
-2.2191	-5.2574	1.0571	10.847	1.0932	10.576	0	0
-2.1436	-5.3372	1.1515	10.843	0	0	0	0
-2.0717	-5.4247	1.2371	10.83	0	0	0	0
-2.0019	-5.5082	1.3166	10.792	0	0	0	0
-1.9321	-5.584	1.3946	10.714	0	0	0	0
-1.8607	-5.6549	1.4745	10.583	0	0	0	0
-1.7864	-5.7273	1.5571	10.391	0	0	0	0
-1.7078	-5.8063	1.6405	10.141	0	0	0	0
-1.6244	-5.8929	1.7218	9.8503	0	0	0	0
-1.5375	-5.9845	1.7994	9.5413	0	0	0	0
-1.4503	-6.079	1.8742	9.233	0	0	0	0
-1.3652	-6.1777	1.9481	8.9378	0	0	0	0
-1.2831	-6.2858	2.0227	8.6642	0	0	0	0
-1.2036	-6.4083	2.0991	8.418	0	0	0	0
-1.1256	-6.5454	2.1765	8.2042	0	0	0	0
-1.0487	-6.6897	2.2528	8.0275	0	0	0	0
-0.97287	-6.8309	2.325	7.8924	0	0	0	0
-0.89976	-6.9592	2.3919	7.8039	0	0	0	0
-0.83259	-7.0676	2.4535	7.7641	0	0	0	0
-0.77555	-7.1548	2.5095	7.7646	0	0	0	0
-0.73237	-7.2263	2.559	7.7877	0	0	0	0
-0.70569	-7.2924	2.6005	7.8172	0	0	0	0
-0.69623	-7.3634	2.6332	7.8435	0	0	0	0
-0.70226	-7.4459	2.6565	7.8632	0	0	2.6654	7.7914
-0.72042	-7.5402	2.6714	7.8748	0	0	0	0
-0.74728	-7.6437	2.6804	7.8764	0	0	0	0
-0.7801	-7.7553	2.6864	7.8645	0	0	0	0
-0.8164	-7.8743	2.6923	7.834	0	0	0	0
-0.85289	-7.9967	2.7001	7.7796	0	0	0	0
-0.88557	-8.1155	2.7106	7.6979	0	0	0	0
-0.91109	-8.2239	2.723	7.5908	0	0	0	0
-0.92756	-8.3181	2.7358	7.4659	0	0	0	0
-0.93485	-8.3966	2.7488	7.3347	0	0	0	0
-0.93487	-8.4588	2.763	7.2112	0	0	0	0
-0.93111	-8.5053	2.7797	7.1119	0	0	0	0
-0.9273	-8.5397	2.799	7.0497	0	0	0	0
-0.92649	-8.5684	2.8199	7.027	0	0	0	0
-0.93095	-8.5988	2.841	7.0344	0	0	0	0
-0.94221	-8.6372	2.8621	7.0572	0	0	0	0
-0.96058	-8.6861	2.8839	7.0839	0	0	0	0
-0.98438	-8.743	2.9077	7.111	0	0	0	0
-1.0097	-8.801	2.9341	7.1411	0	0	0	0
-1.0316	-8.8508	2.9611	7.1747	0	0	0	0
-1.0454	-8.8846	2.9837	7.2057	0	0	0	0
-1.0478	-8.8979	2.9956	7.2279	-1.0416	-8.9161	0	0
-1.0366	-8.8894	2.993	7.2419	0	0	0	0
-1.0103	-8.8611	2.9744	7.2531	0	0	0	0
-0.96927	-8.8179	2.9388	7.2649	0	0	0	0
-0.91597	-8.7679	2.8855	7.2767	0	0	0	0
-0.85472	-8.7209	2.8149	7.284	0	0	-0.81879	-8.4878
-0.79026	-8.685	2.7281	7.2799	0	0	0	0
-0.72582	-8.6642	2.6257	7.2584	0	0	0	0
-0.66172	-8.6603	2.5085	7.217	0	0	0	0
-0.59565	-8.6764	2.3781	7.158	0	0	0	0
-0.52475	-8.7163	2.2392	7.0875	0	0	0	0
-0.44815	-8.7812	2.0987	7.0183	0	0	0	0
-0.36842	-8.866	1.9607	6.9671	0	0	0	0
-0.29009	-8.961	1.8253	6.9456	0	0	0	0
-0.21597	-9.0564	1.6916	6.9538	0	0	0	0
-0.14629	-9.146	1.5613	6.9821	0	0	0	0
-0.082066	-9.2251	1.4383	7.0164	0	0	0	0
-0.027004	-9.2908	1.3258	7.0434	0	0	0	0
0.015478	-9.3464	1.2234	7.0545	0	0	0	0
0.04574	-9.399	1.1249	7.0489	0	0	0	0
0.067699	-9.4542	1.0218	7.0304	0	0	0	0
0.086121	-9.5132	0.90772	7.0031	0	0	0	0
0.10432	-9.5741	0.7813	6.9693	0	0	0	0
0.12374	-9.6331	0.6465	6.9307	0	0	0	0
0.14458	-9.6885	0.5105	6.8905	0	0	0	0
0.16606	-9.7415	0.38181	6.855	0	0	0	0
0.18662	-9.7949	0.26874	6.8336	0	0	0	0
0.20477	-9.8522	0.17652	6.8333	0	0	0	0
0.21978	-9.9153	0.10472	6.8576	0	0	0	0
0.23175	-9.9817	0.04772	6.9072	0.066408	3.9036	0	0
0.24099	-10.047	-0.002304	6.9795	0	0	0	0
0.24731	-10.107	-0.052382	7.0662	0	0	0	0
0.24996	-10.164	-0.1073	7.1507	0	0	0	0
0.24838	-10.22	-0.1695	7.2137	0	0	0	0
0.2427	-10.28	-0.23967	7.2427	0	0	0	0
0.23371	-10.349	-0.317	7.2384	0	0	0	0
0.22228	-10.432	-0.39986	7.2116	0	0	0	0
0.20897	-10.526	-0.48722	7.1762	0	0	0	0
0.19403	-10.627	-0.57932	7.1425	0	0	-0.23686	4.2683
0.17772	-10.731	-0.67582	7.1149	0	0	0	0
0.16087	-10.833	-0.77406	7.0882	0	0	0	0
0.14569	-10.928	-0.87041	7.0464	0	0	0	0
0.13595	-11.011	-0.96288	6.9718	0	0	0	0
0.13572	-11.077	-1.0523	6.8566	0	0	0	0
0.14747	-11.121	-1.1415	6.7057	0	0	0	0
0.17112	-11.144	-1.2334	6.5338	0	0	0	0
0.20415	-11.15	-1.3291	6.3633	0	0	0	0
0.24153	-11.143	-1.4269	6.218	0	0	0	0
0.27433	-11.126	-1.523	6.1131	0	0	0	0
0.28701	-11.102	-1.6125	6.0529	0	0	0	0
0.25492	-11.075	-1.6907	6.0346	0	0	0	0
0.14384	-11.05	-1.7532	6.0501	0	0	0	0
-0.087146	-11.031	-1.7978	6.0882	0	0	0	0
-0.47803	-11.018	-1.8257	6.1358	0	0	0	0
-1.0524	-11.01	-1.8404	6.1812	0	0	0	0
-1.7915	-11.005	-1.846	6.217	0	0	0	0
-2.6163	-11.005	-1.8465	6.241	-0.22776	-0.61623	0	0
