## Supplementary material for "How to control unpredictable others in court-net sports": Collegiate match data: u5_3_1.txt

-1.1706	13.807	2.9398	-12.682	0	0	-1.1715	13.767
-1.2054	13.825	2.9452	-12.737	0	0	0	0
-1.2344	13.819	2.9509	-12.796	0	0	0	0
-1.2541	13.776	2.9573	-12.855	0	0	0	0
-1.2631	13.684	2.9646	-12.911	0	0	0	0
-1.2621	13.538	2.9729	-12.957	0	0	0	0
-1.2541	13.347	2.9818	-12.992	0	0	0	0
-1.2424	13.14	2.9905	-13.014	0	0	0	0
-1.2306	12.957	2.9975	-13.026	0	0	0	0
-1.2214	12.829	3.0008	-13.029	0	0	0	0
-1.2158	12.762	2.9978	-13.027	0	0	0	0
-1.2136	12.742	2.9862	-13.023	0	0	0	0
-1.2133	12.749	2.9642	-13.021	0	0	0	0
-1.2127	12.763	2.9321	-13.023	0	0	0	0
-1.2093	12.769	2.8924	-13.033	0	0	0	0
-1.2	12.757	2.8496	-13.05	0	0	0	0
-1.1819	12.717	2.8082	-13.073	0	0	0	0
-1.1528	12.647	2.7713	-13.099	0	0	0	0
-1.1128	12.547	2.7389	-13.126	0	0	0	0
-1.0651	12.428	2.7097	-13.15	0	0	0	0
-1.0149	12.304	2.6825	-13.166	0.47155	-2.3601	0	0
-0.96671	12.196	2.6556	-13.169	0	0	0	0
-0.92224	12.128	2.6259	-13.16	0	0	0	0
-0.8802	12.113	2.5889	-13.142	0	0	0	0
-0.83768	12.155	2.5403	-13.124	0	0	0	0
-0.7916	12.246	2.4773	-13.111	0	0	0	0
-0.73949	12.367	2.3991	-13.109	0	0	0	0
-0.67983	12.493	2.3076	-13.118	0	0	1.1239	-4.4641
-0.61244	12.608	2.2061	-13.138	0	0	0	0
-0.53862	12.712	2.0993	-13.165	0	0	0	0
-0.46096	12.813	1.9926	-13.196	0	0	0	0
-0.38289	12.906	1.8891	-13.229	0	0	0	0
-0.30782	12.969	1.7892	-13.265	0	0	0	0
-0.23806	12.973	1.6911	-13.301	0	0	0	0
-0.17531	12.9	1.5936	-13.336	0	0	0	0
-0.12186	12.749	1.4972	-13.363	0	0	0	0
-0.079568	12.537	1.4039	-13.381	0	0	0	0
-0.047361	12.293	1.3151	-13.388	0	0	0	0
-0.020708	12.055	1.2308	-13.386	0	0	0	0
0.006555	11.867	1.1503	-13.378	0	0	0	0
0.04013	11.756	1.0713	-13.368	0	0	0	0
0.084129	11.73	0.99005	-13.359	0	0	0	0
0.14132	11.774	0.90166	-13.357	0	0	0	0
0.21338	11.86	0.80207	-13.366	0	0	0	0
0.2996	11.954	0.69005	-13.389	0	0	0	0
0.39559	12.023	0.56844	-13.423	0	0	0	0
0.49393	12.051	0.44362	-13.465	0	0	0	0
0.58638	12.039	0.32312	-13.506	0	0	0	0
0.66622	12.003	0.2127	-13.541	0	0	0	0
0.72919	11.957	0.1149	-13.566	0	0	0	0
0.77353	11.915	0.029058	-13.582	0	0	0	0
0.8004	11.882	-0.047487	-13.592	0	0	0	0
0.81359	11.861	-0.11784	-13.599	0	0	0	0
0.81803	11.851	-0.18423	-13.603	0	0	0	0
0.81854	11.85	-0.24748	-13.604	0	0	0	0
0.81932	11.855	-0.30751	-13.601	0	0	0	0
0.82374	11.864	-0.36389	-13.595	0	0	0	0
0.83417	11.875	-0.41592	-13.587	0	0	0	0
0.85147	11.883	-0.46303	-13.578	0	0	0	0
0.87481	11.886	-0.50559	-13.571	0	0	0	0
0.9025	11.882	-0.54485	-13.567	0	0	0	0
0.93325	11.879	-0.58195	-13.567	0	0	0	0
0.96604	11.888	-0.61699	-13.569	0	0	0	0
0.99917	11.91	-0.6488	-13.571	0	0	0	0
1.03	11.94	-0.67523	-13.572	0	0	0	0
1.0544	11.975	-0.69423	-13.568	0	0	0	0
1.0675	12.018	-0.70522	-13.56	0	0	0	0
1.065	12.073	-0.70942	-13.549	0	0	0	0
1.0445	12.144	-0.70896	-13.54	0	0	0	0
1.0061	12.227	-0.70571	-13.533	0	0	0	0
0.95315	12.318	-0.70075	-13.531	0	0	0	0
0.89276	12.409	-0.6945	-13.534	0	0	0	0
0.83325	12.499	-0.68705	-13.542	0	0	0	0
0.78042	12.591	-0.67868	-13.555	0	0	0	0
0.73627	12.688	-0.67021	-13.569	0	0	0	0
0.7004	12.789	-0.66272	-13.583	0	0	0	0
0.67104	12.891	-0.65691	-13.594	0	0	0	0
0.64541	12.991	-0.65278	-13.603	0	0	0	0
0.62103	13.086	-0.64983	-13.609	0	0	0	0
0.59724	13.168	-0.64745	-13.614	0.38194	3.2032	0	0
0.57547	13.226	-0.64515	-13.62	0	0	0	0
0.55835	13.252	-0.64278	-13.626	0	0	0	0
0.54856	13.242	-0.64063	-13.632	0	0	0	0
0.54746	13.201	-0.6393	-13.638	0	0	0	0
0.55371	13.142	-0.63946	-13.642	0	0	0	0
0.56374	13.081	-0.64154	-13.644	0	0	0	0
0.57409	13.031	-0.64573	-13.644	0	0	0	0
0.58281	12.997	-0.6518	-13.643	0	0	0	0
0.58921	12.978	-0.65905	-13.641	0	0	0	0
0.59323	12.97	-0.66648	-13.638	0	0	0	0
0.59494	12.969	-0.67297	-13.636	0	0	0	0
0.5942	12.968	-0.67768	-13.635	0	0	0	0
0.59054	12.962	-0.68011	-13.637	0	0	0	0
0.58326	12.943	-0.67984	-13.644	0	0	0	0
0.57169	12.907	-0.67641	-13.657	0	0	0	0
0.55572	12.851	-0.66933	-13.678	0	0	0.55711	12.975
0.53598	12.777	-0.65838	-13.707	0	0	0	0
0.51363	12.698	-0.64385	-13.74	0	0	0	0
0.49008	12.635	-0.62636	-13.773	0	0	0	0
0.46643	12.605	-0.60641	-13.803	0	0	0	0
0.44315	12.617	-0.58485	-13.826	0	0	0	0
0.42038	12.662	-0.56358	-13.842	0	0	0	0
0.3985	12.721	-0.54523	-13.851	0	0	0	0
0.37823	12.775	-0.53237	-13.856	0	0	0	0
0.36038	12.812	-0.52724	-13.86	0	0	0	0
0.34547	12.832	-0.53216	-13.866	0	0	0	0
0.33335	12.837	-0.54946	-13.873	0	0	0	0
0.32323	12.83	-0.58066	-13.882	0	0	0	0
0.31403	12.814	-0.62514	-13.892	0	0	0	0
0.30497	12.786	-0.67984	-13.902	0	0	0	0
0.29577	12.746	-0.74025	-13.911	0	0	0	0
0.28653	12.695	-0.80206	-13.921	0	0	0	0
0.27774	12.64	-0.86243	-13.93	0	0	0	0
0.27019	12.588	-0.92046	-13.937	0	0	0	0
0.2646	12.548	-0.97641	-13.942	0	0	0	0
0.26155	12.519	-1.0304	-13.944	0	0	0	0
0.26171	12.501	-1.0824	-13.944	0	0	0	0
0.26602	12.492	-1.133	-13.943	-1.1525	-13.938	0	0
0.27573	12.489	-1.185	-13.939	0	0	0	0
0.29192	12.493	-1.2427	-13.931	0	0	0	0
0.31474	12.507	-1.3091	-13.918	0	0	0	0
0.34268	12.532	-1.3854	-13.897	0	0	0	0
0.373	12.569	-1.471	-13.867	0	0	0	0
0.40325	12.617	-1.563	-13.827	0	0	0	0
0.43239	12.669	-1.6564	-13.781	0	0	0	0
0.4609	12.722	-1.7441	-13.735	0	0	0	0
0.48975	12.773	-1.8194	-13.693	0	0	0	0
0.51935	12.822	-1.8783	-13.658	0	0	0	0
0.54928	12.864	-1.9208	-13.632	0	0	0	0
0.57894	12.884	-1.9505	-13.611	0	0	0	0
0.60821	12.869	-1.9725	-13.59	0	0	0	0
0.63741	12.822	-1.9916	-13.567	0	0	0	0
0.667	12.759	-2.0105	-13.536	0	0	0	0
0.69704	12.696	-2.0298	-13.496	0	0	0	0
0.72683	12.644	-2.0482	-13.451	0	0	-2.0122	-13.488
0.75488	12.605	-2.0636	-13.406	0	0	0	0
0.78017	12.586	-2.075	-13.369	0	0	0	0
0.80342	12.591	-2.0834	-13.344	0	0	0	0
0.82678	12.619	-2.0908	-13.332	0	0	0	0
0.85233	12.661	-2.0985	-13.33	0	0	0	0
0.88057	12.697	-2.1065	-13.335	0	0	0	0
0.91037	12.704	-2.1123	-13.342	0	0	0	0
0.93981	12.667	-2.1123	-13.349	0	0	0	0
0.96691	12.582	-2.1025	-13.356	0	0	0	0
0.99014	12.46	-2.0808	-13.366	0	0	0	0
1.0093	12.324	-2.0481	-13.379	0	0	0	0
1.0261	12.196	-2.0077	-13.395	0	0	0	0
1.0436	12.093	-1.9648	-13.412	0	0	0	0
1.0657	12.021	-1.9241	-13.429	0	0	0	0
1.0964	11.978	-1.8885	-13.445	0	0	0	0
1.1387	11.96	-1.8592	-13.46	0	0	0	0
1.1944	11.964	-1.8348	-13.475	0	0	0	0
1.2639	11.985	-1.8126	-13.489	0	0	0	0
1.3458	12.02	-1.7891	-13.5	0	0	0	0
1.4366	12.061	-1.7606	-13.503	0	0	0	0
1.5317	12.108	-1.7231	-13.493	0	0	0	0
1.6257	12.156	-1.6731	-13.469	0	0	0	0
1.7125	12.201	-1.6083	-13.429	0	0	0	0
1.7863	12.231	-1.5294	-13.375	0	0	0	0
1.8434	12.237	-1.4406	-13.313	0	0	0	0
1.8821	12.22	-1.3487	-13.248	0	0	0	0
1.9034	12.193	-1.2606	-13.185	0	0	0	0
1.9099	12.166	-1.1812	-13.127	0	0	0	0
1.9055	12.147	-1.1117	-13.079	0	0	0	0
1.8948	12.135	-1.0502	-13.039	0	0	0	0
1.8819	12.131	-0.99308	-13.007	0	0	0	0
1.87	12.131	-0.93723	-12.981	0	0	0	0
1.8605	12.134	-0.88175	-12.959	0	0	0	0
1.8527	12.139	-0.82763	-12.941	0	0	0	0
1.8449	12.146	-0.77642	-12.925	0	0	0	0
1.8353	12.156	-0.72942	-12.911	0	0	0	0
1.8226	12.17	-0.68764	-12.896	0	0	0	0
1.8067	12.188	-0.65135	-12.883	0	0	0	0
1.7896	12.207	-0.62	-12.874	0	0	0	0
1.7736	12.224	-0.59271	-12.869	0	0	0	0
1.7605	12.234	-0.56845	-12.869	1.7402	12.19	0	0
1.7498	12.232	-0.54605	-12.87	0	0	0	0
1.7396	12.212	-0.52458	-12.872	0	0	0	0
1.7276	12.166	-0.50395	-12.875	0	0	0	0
1.7115	12.09	-0.48477	-12.878	0	0	0	0
1.6907	11.983	-0.46773	-12.883	0	0	0	0
1.6667	11.853	-0.45324	-12.889	0	0	0	0
1.6421	11.713	-0.44166	-12.898	0	0	0	0
1.6194	11.574	-0.43352	-12.912	0	0	0	0
1.6002	11.445	-0.42928	-12.933	0	0	0	0
1.5855	11.339	-0.42887	-12.963	0	0	0	0
1.5759	11.27	-0.43162	-13.001	0	0	0	0
1.5712	11.242	-0.43638	-13.044	0	0	0	0
1.5703	11.248	-0.44186	-13.086	0	0	0	0
1.5718	11.273	-0.44718	-13.123	0	0	0	0
1.5746	11.302	-0.45195	-13.156	0	0	0	0
1.5786	11.328	-0.45604	-13.187	0	0	0	0
1.5837	11.345	-0.45925	-13.218	0	0	1.5786	11.331
1.5904	11.354	-0.46127	-13.253	0	0	0	0
1.5988	11.357	-0.46184	-13.293	0	0	0	0
1.6084	11.354	-0.46088	-13.337	0	0	0	0
1.618	11.35	-0.45848	-13.383	0	0	0	0
1.6264	11.347	-0.45491	-13.425	0	0	0	0
1.6331	11.345	-0.45076	-13.46	0	0	0	0
1.638	11.345	-0.44711	-13.489	0	0	0	0
1.6411	11.346	-0.44579	-13.51	0	0	0	0
1.6423	11.345	-0.44921	-13.526	0	0	0	0
1.6409	11.339	-0.46004	-13.537	0	0	0	0
1.6359	11.323	-0.48051	-13.545	0	0	0	0
1.6256	11.294	-0.51167	-13.55	0	0	0	0
1.6086	11.248	-0.55295	-13.553	0	0	0	0
1.5844	11.184	-0.60199	-13.552	0	0	0	0
1.554	11.11	-0.65438	-13.548	0	0	0	0
1.5197	11.039	-0.70462	-13.541	0	0	0	0
1.4838	10.985	-0.7488	-13.529	0	0	0	0
1.4478	10.965	-0.78656	-13.515	0	0	0	0
1.4137	10.984	-0.82056	-13.498	0	0	0	0
1.3846	11.039	-0.85443	-13.481	0	0	0	0
1.3641	11.115	-0.89076	-13.466	0	0	0	0
1.3548	11.186	-0.92986	-13.452	0	0	0	0
1.3568	11.226	-0.96999	-13.443	0	0	0	0
1.3667	11.222	-1.0088	-13.439	0	0	0	0
1.3791	11.181	-1.0443	-13.44	0	0	0	0
1.3881	11.128	-1.0759	-13.442	0	0	0	0
1.3886	11.091	-1.1032	-13.439	-1.1314	-13.444	0	0
1.377	11.095	-1.1266	-13.429	0	0	0	0
1.3521	11.15	-1.1473	-13.41	0	0	0	0
1.3147	11.244	-1.1674	-13.383	0	0	0	0
1.2684	11.355	-1.1888	-13.349	0	0	0	0
1.2189	11.464	-1.2121	-13.311	0	0	0	0
1.172	11.558	-1.2357	-13.271	0	0	0	0
1.1319	11.636	-1.2577	-13.229	0	0	0	0
1.1002	11.704	-1.2771	-13.187	0	0	0	0
1.0755	11.772	-1.2939	-13.145	0	0	0	0
1.0545	11.846	-1.3088	-13.105	0	0	0	0
1.0341	11.927	-1.3223	-13.068	0	0	0	0
1.0124	12.013	-1.3342	-13.035	0	0	0	0
0.9897	12.098	-1.3437	-13.004	0	0	0	0
0.96707	12.176	-1.35	-12.974	0	0	0	0
0.94482	12.241	-1.3527	-12.943	0	0	0	0
0.92239	12.28	-1.3517	-12.912	0	0	0	0
0.90006	12.284	-1.347	-12.884	0	0	0	0
0.87944	12.255	-1.3389	-12.861	0	0	0	0
0.86217	12.206	-1.3272	-12.843	0	0	-1.3361	-12.826
0.84856	12.149	-1.3117	-12.826	0	0	0	0
0.83769	12.096	-1.2933	-12.809	0	0	0	0
0.82836	12.055	-1.2737	-12.791	0	0	0	0
0.81972	12.037	-1.2552	-12.775	0	0	0	0
0.81122	12.047	-1.2395	-12.764	0	0	0	0
0.80227	12.08	-1.2269	-12.76	0	0	0	0
0.7926	12.127	-1.2158	-12.762	0	0	0	0
0.78293	12.183	-1.2043	-12.766	0	0	0	0
0.77465	12.244	-1.1906	-12.768	0	0	0	0
0.76902	12.31	-1.1746	-12.765	0	0	0	0
0.76653	12.376	-1.1576	-12.753	0	0	0	0
0.76674	12.435	-1.1416	-12.733	0	0	0	0
0.76801	12.489	-1.1279	-12.703	0	0	0	0
0.76718	12.542	-1.1172	-12.666	0	0	0	0
0.75954	12.603	-1.1093	-12.627	0	0	0	0
0.73904	12.68	-1.1029	-12.588	0	0	0	0
0.69917	12.776	-1.0964	-12.554	0	0	0	0
0.63474	12.881	-1.0879	-12.526	0	0	0	0
0.54417	12.977	-1.0762	-12.506	0	0	0	0
0.431	13.048	-1.0606	-12.494	0	0	0	0
0.30341	13.083	-1.0405	-12.49	0	0	0	0
0.17184	13.084	-1.0157	-12.49	0	0	0	0
0.044772	13.057	-0.9865	-12.49	0	0	0	0
-0.074313	13.017	-0.95439	-12.489	0	0	0	0
-0.18591	12.985	-0.92132	-12.484	0	0	0	0
-0.29163	12.977	-0.88885	-12.476	0	0	0	0
-0.39303	13.001	-0.85783	-12.468	0	0	0	0
-0.49162	13.059	-0.82849	-12.464	0	0	0	0
-0.58901	13.146	-0.80029	-12.469	0	0	0	0
-0.68654	13.25	-0.77169	-12.485	0	0	0	0
-0.7849	13.354	-0.74068	-12.511	0	0	0	0
-0.88493	13.438	-0.70598	-12.547	0	0	0	0
-0.98918	13.49	-0.66782	-12.589	0	0	0	0
-1.1023	13.509	-0.62782	-12.637	0	0	0	0
-1.2284	13.507	-0.58858	-12.691	0	0	0	0
-1.3685	13.502	-0.55242	-12.751	0	0	0	0
-1.5196	13.508	-0.51936	-12.814	0	0	0	0
-1.6778	13.526	-0.48688	-12.879	0	0	0	0
-1.8398	13.553	-0.45277	-12.942	0	0	0	0
-2.0045	13.594	-0.41738	-13.004	0	0	0	0
-2.1696	13.659	-0.38324	-13.061	0	0	0	0
-2.3305	13.75	-0.35384	-13.111	0	0	0	0
-2.482	13.86	-0.33204	-13.153	0	0	0	0
-2.6209	13.979	-0.3185	-13.186	0	0	0	0
-2.7455	14.103	-0.31128	-13.21	-2.8041	14.132	0	0
-2.8552	14.229	-0.30721	-13.229	0	0	0	0
-2.9517	14.357	-0.30325	-13.249	0	0	0	0
-3.0393	14.482	-0.29724	-13.272	0	0	0	0
-3.1229	14.602	-0.28797	-13.299	0	0	0	0
-3.2066	14.712	-0.27491	-13.33	0	0	0	0
-3.2939	14.815	-0.25765	-13.359	0	0	-3.2361	14.747
-3.386	14.912	-0.23544	-13.385	0	0	0	0
-3.481	15.001	-0.20741	-13.408	0	0	0	0
-3.5741	15.074	-0.17358	-13.43	0	0	0	0
-3.6611	15.124	-0.13613	-13.451	0	0	0	0
-3.7418	15.139	-0.098958	-13.473	0	0	0	0
-3.8213	15.101	-0.066122	-13.495	0	0	0	0
-3.9078	14.988	-0.040691	-13.517	0	0	0	0
-4.0126	14.779	-0.024426	-13.538	0	0	0	0
-4.1475	14.473	-0.017587	-13.558	0	0	0	0
-4.3198	14.083	-0.019023	-13.572	0	0	0	0
