## Supplementary material for "How to control unpredictable others in court-net sports": Collegiate match data: u5_3_2.txt

-1.2341	13.935	2.8232	-12.907	0	0	-1.2294	13.781
-1.2453	13.989	2.8349	-12.957	0	0	0	0
-1.2642	14.028	2.8479	-13.019	0	0	0	0
-1.2914	14.028	2.8603	-13.087	0	0	0	0
-1.327	13.972	2.8712	-13.148	0	0	0	0
-1.3691	13.854	2.8807	-13.193	0	0	0	0
-1.413	13.687	2.8884	-13.219	0	0	0	0
-1.4531	13.508	2.8929	-13.228	0	0	0	0
-1.4849	13.361	2.891	-13.228	0	0	0	0
-1.5052	13.269	2.8793	-13.226	0	0	0	0
-1.5118	13.227	2.8542	-13.226	0	0	0	0
-1.5029	13.209	2.8136	-13.231	0	0	0	0
-1.4784	13.191	2.7578	-13.241	0	0	0	0
-1.4407	13.154	2.69	-13.254	0	0	0	0
-1.3934	13.092	2.6154	-13.269	0	0	0	0
-1.3396	13.005	2.5398	-13.281	2.5506	-13.288	0	0
-1.2813	12.905	2.4683	-13.288	0	0	0	0
-1.2213	12.812	2.405	-13.287	0	0	0	0
-1.1638	12.743	2.3527	-13.277	0	0	0	0
-1.1115	12.707	2.3113	-13.26	0	0	0	0
-1.0644	12.703	2.2774	-13.239	0	0	0	0
-1.0202	12.732	2.2454	-13.222	0	0	0	0
-0.97615	12.793	2.2091	-13.211	0	0	0	0
-0.93191	12.883	2.1643	-13.209	0	0	0	0
-0.88939	12.996	2.1098	-13.216	0	0	0	0
-0.85159	13.124	2.0465	-13.228	0	0	0	0
-0.82068	13.255	1.9758	-13.243	0	0	0	0
-0.79627	13.373	1.8978	-13.259	0	0	0	0
-0.77456	13.466	1.8111	-13.276	0	0	0	0
-0.74897	13.531	1.7134	-13.297	0	0	0	0
-0.71186	13.57	1.6038	-13.325	0	0	1.6364	-13.284
-0.65687	13.581	1.4856	-13.363	0	0	0	0
-0.58149	13.562	1.3648	-13.409	0	0	0	0
-0.48856	13.511	1.2481	-13.457	0	0	0	0
-0.38521	13.432	1.14	-13.501	0	0	0	0
-0.28026	13.343	1.0415	-13.541	0	0	0	0
-0.1814	13.264	0.95203	-13.577	0	0	0	0
-0.093673	13.212	0.87053	-13.614	0	0	0	0
-0.01953	13.189	0.79549	-13.653	0	0	0	0
0.040796	13.19	0.72396	-13.697	0	0	0	0
0.089306	13.2	0.65203	-13.747	0	0	0	0
0.12944	13.206	0.57624	-13.802	0	0	0	0
0.16531	13.201	0.49535	-13.86	0	0	0	0
0.2023	13.182	0.41088	-13.917	0	0	0	0
0.24784	13.147	0.32532	-13.972	0	0	0	0
0.31016	13.1	0.23983	-14.021	0	0	0	0
0.39511	13.046	0.15379	-14.068	0	0	0	0
0.50344	12.997	0.066454	-14.113	0	0	0	0
0.63168	12.963	-0.021773	-14.161	0	0	0	0
0.77518	12.949	-0.10893	-14.211	0	0	0	0
0.92939	12.956	-0.19179	-14.265	0	0	0	0
1.0891	12.983	-0.26722	-14.322	0	0	0	0
1.2481	13.023	-0.3334	-14.38	0	0	0	0
1.3991	13.054	-0.38928	-14.439	0	0	0	0
1.5345	13.051	-0.43405	-14.497	0	0	0	0
1.649	13.003	-0.46827	-14.553	0	0	0	0
1.7419	12.92	-0.49509	-14.604	0	0	0	0
1.8167	12.829	-0.51953	-14.644	0	0	0	0
1.8787	12.773	-0.54615	-14.671	0	0	0	0
1.9334	12.784	-0.57713	-14.682	0	0	0	0
1.9842	12.873	-0.61165	-14.679	0	0	0	0
2.0333	13.023	-0.6467	-14.666	0	0	0	0
2.0821	13.196	-0.67821	-14.648	0	0	0	0
2.1311	13.356	-0.70231	-14.626	0	0	0	0
2.1815	13.477	-0.71627	-14.601	0	0	0	0
2.2349	13.556	-0.71864	-14.571	0	0	0	0
2.2919	13.603	-0.70898	-14.535	0	0	0	0
2.3519	13.634	-0.68782	-14.493	0	0	0	0
2.4135	13.662	-0.65679	-14.446	0	0	0	0
2.4748	13.694	-0.61861	-14.396	0	0	0	0
2.5348	13.728	-0.57644	-14.342	0	0	0	0
2.5937	13.764	-0.53296	-14.284	2.646	13.983	0	0
2.654	13.807	-0.48996	-14.22	0	0	0	0
2.7192	13.866	-0.4483	-14.153	0	0	0	0
2.7905	13.949	-0.4079	-14.086	0	0	0	0
2.8651	14.051	-0.36844	-14.023	0	0	0	0
2.9378	14.157	-0.33039	-13.967	0	0	0	0
3.0039	14.248	-0.29521	-13.92	0	0	0	0
3.0596	14.31	-0.26471	-13.885	0	0	0	0
3.1023	14.329	-0.24041	-13.863	0	0	0	0
3.1312	14.299	-0.22318	-13.855	0	0	0	0
3.1484	14.223	-0.21314	-13.855	0	0	0	0
3.1576	14.114	-0.20987	-13.86	0	0	0	0
3.1637	13.995	-0.21301	-13.868	0	0	0	0
3.1711	13.89	-0.22259	-13.877	0	0	0	0
3.1832	13.821	-0.23909	-13.89	0	0	0	0
3.202	13.803	-0.26301	-13.908	0	0	3.1956	13.596
3.2272	13.838	-0.29391	-13.933	0	0	0	0
3.257	13.914	-0.32942	-13.965	0	0	0	0
3.2879	14.01	-0.36578	-14.005	0	0	0	0
3.3155	14.095	-0.39935	-14.05	0	0	0	0
3.3369	14.148	-0.42757	-14.1	0	0	0	0
3.3518	14.159	-0.44886	-14.149	0	0	0	0
3.3614	14.133	-0.46238	-14.193	0	0	0	0
3.3677	14.081	-0.46792	-14.228	0	0	0	0
3.3729	14.022	-0.46567	-14.252	0	0	0	0
3.3782	13.968	-0.4559	-14.263	0	0	0	0
3.3835	13.924	-0.43894	-14.261	0	0	0	0
3.3874	13.893	-0.41515	-14.246	0	0	0	0
3.3875	13.872	-0.38489	-14.222	0	0	0	0
3.3805	13.86	-0.34863	-14.192	0	0	0	0
3.362	13.858	-0.30729	-14.164	0	0	0	0
3.3275	13.87	-0.26273	-14.139	0	0	0	0
3.2736	13.902	-0.21786	-14.121	0	0	0	0
3.2007	13.96	-0.17626	-14.109	-0.16468	-14.053	0	0
3.1127	14.047	-0.14144	-14.099	0	0	0	0
3.0152	14.155	-0.1158	-14.09	0	0	0	0
2.9131	14.275	-0.099982	-14.08	0	0	0	0
2.8095	14.395	-0.093047	-14.068	0	0	0	0
2.7053	14.501	-0.093112	-14.054	0	0	0	0
2.6016	14.583	-0.09789	-14.039	0	0	0	0
2.5008	14.64	-0.10491	-14.026	0	0	0	0
2.4064	14.677	-0.11193	-14.015	0	0	0	0
2.3208	14.701	-0.11759	-14.008	0	0	0	0
2.2459	14.712	-0.12166	-14.003	0	0	0	0
2.1829	14.708	-0.1248	-14.002	0	0	0	0
2.1314	14.686	-0.12819	-14.003	0	0	0	0
2.0881	14.647	-0.1333	-14.007	0	0	0	0
2.0483	14.601	-0.14148	-14.016	0	0	0	0
2.0069	14.559	-0.15359	-14.029	0	0	0	0
1.9593	14.531	-0.16939	-14.048	0	0	0	0
1.9027	14.519	-0.18736	-14.07	0	0	-0.18801	-14.014
1.8372	14.523	-0.20526	-14.096	0	0	0	0
1.7659	14.543	-0.22134	-14.123	0	0	0	0
1.6923	14.573	-0.23503	-14.152	0	0	0	0
1.6195	14.598	-0.24678	-14.183	0	0	0	0
1.5497	14.597	-0.25747	-14.214	0	0	0	0
1.4845	14.551	-0.26818	-14.241	0	0	0	0
1.4246	14.458	-0.28018	-14.261	0	0	0	0
1.3708	14.331	-0.29453	-14.271	0	0	0	0
1.3247	14.193	-0.31124	-14.273	0	0	0	0
1.2883	14.069	-0.32905	-14.27	0	0	0	0
1.263	13.974	-0.34641	-14.264	0	0	0	0
1.248	13.915	-0.36276	-14.256	0	0	0	0
1.2421	13.888	-0.37861	-14.248	0	0	0	0
1.2447	13.888	-0.3947	-14.238	0	0	0	0
1.2563	13.911	-0.41125	-14.225	0	0	0	0
1.2782	13.952	-0.42768	-14.207	0	0	0	0
1.3116	14.004	-0.44256	-14.186	0	0	0	0
1.3565	14.06	-0.45409	-14.163	0	0	0	0
1.4099	14.109	-0.46136	-14.143	0	0	0	0
1.4658	14.143	-0.465	-14.13	0	0	0	0
1.5169	14.156	-0.46664	-14.126	0	0	0	0
1.5574	14.142	-0.46798	-14.128	0	0	0	0
1.5861	14.104	-0.47002	-14.133	0	0	0	0
1.606	14.048	-0.47276	-14.138	0	0	0	0
1.6232	13.978	-0.47525	-14.139	0	0	0	0
1.6448	13.898	-0.47606	-14.131	0	0	0	0
1.6772	13.811	-0.47373	-14.114	0	0	0	0
1.7248	13.733	-0.46711	-14.088	0	0	0	0
1.7884	13.683	-0.45553	-14.054	0	0	0	0
1.866	13.676	-0.43887	-14.015	0	0	0	0
1.9545	13.721	-0.41765	-13.976	0	0	0	0
2.0494	13.808	-0.39318	-13.937	0	0	0	0
2.1443	13.919	-0.36752	-13.903	0	0	0	0
2.2343	14.027	-0.3429	-13.873	0	0	0	0
2.3175	14.107	-0.3209	-13.85	2.2797	14.232	0	0
2.3948	14.151	-0.30233	-13.832	0	0	0	0
2.4664	14.16	-0.28766	-13.818	0	0	0	0
2.53	14.144	-0.27715	-13.809	0	0	0	0
2.5831	14.116	-0.27053	-13.803	0	0	0	0
2.6256	14.085	-0.26697	-13.8	0	0	0	0
2.6601	14.056	-0.26548	-13.801	0	0	0	0
2.6893	14.031	-0.26516	-13.806	0	0	0	0
2.7148	14.013	-0.2654	-13.816	0	0	0	0
2.7368	14	-0.26593	-13.834	0	0	0	0
2.7555	13.993	-0.26676	-13.859	0	0	0	0
2.7718	13.987	-0.26822	-13.893	0	0	0	0
2.7865	13.975	-0.27086	-13.933	0	0	0	0
2.7999	13.949	-0.2754	-13.979	0	0	0	0
2.8106	13.901	-0.28248	-14.033	0	0	2.8357	13.847
2.8165	13.819	-0.29235	-14.094	0	0	0	0
2.816	13.699	-0.30438	-14.158	0	0	0	0
2.8098	13.541	-0.31668	-14.221	0	0	0	0
2.8005	13.362	-0.32626	-14.278	0	0	0	0
2.792	13.188	-0.33006	-14.324	0	0	0	0
2.7877	13.043	-0.32653	-14.357	0	0	0	0
2.7895	12.937	-0.31675	-14.377	0	0	0	0
2.798	12.867	-0.30481	-14.386	0	0	0	0
2.8128	12.825	-0.29766	-14.387	0	0	0	0
2.832	12.803	-0.30374	-14.38	0	0	0	0
2.8526	12.791	-0.33063	-14.369	0	0	0	0
2.8713	12.786	-0.38283	-14.353	0	0	0	0
2.8849	12.786	-0.46044	-14.337	0	0	0	0
2.8913	12.789	-0.55918	-14.321	0	0	0	0
2.8887	12.796	-0.67157	-14.309	0	0	0	0
2.8761	12.807	-0.78923	-14.301	0	0	0	0
2.8533	12.823	-0.90568	-14.297	0	0	0	0
2.8214	12.844	-1.018	-14.297	0	0	0	0
2.7827	12.87	-1.1264	-14.298	0	0	0	0
2.7404	12.898	-1.2329	-14.3	0	0	0	0
2.6978	12.929	-1.341	-14.303	-1.3175	-14.263	0	0
2.6575	12.962	-1.4537	-14.305	0	0	0	0
2.6207	12.998	-1.5725	-14.309	0	0	0	0
2.5864	13.037	-1.6969	-14.316	0	0	0	0
2.5523	13.081	-1.823	-14.329	0	0	0	0
2.5164	13.129	-1.9448	-14.351	0	0	0	0
2.4789	13.183	-2.0562	-14.38	0	0	0	0
2.4423	13.246	-2.1532	-14.412	0	0	0	0
2.41	13.319	-2.2352	-14.443	0	0	0	0
2.3837	13.396	-2.3052	-14.469	0	0	0	0
2.3623	13.465	-2.3675	-14.486	0	0	0	0
2.342	13.518	-2.4255	-14.492	0	0	0	0
2.3175	13.547	-2.481	-14.486	0	0	0	0
2.2843	13.548	-2.5347	-14.47	0	0	0	0
2.2398	13.526	-2.5868	-14.447	0	0	0	0
2.1854	13.498	-2.6379	-14.423	0	0	-2.6234	-14.365
2.1239	13.49	-2.6887	-14.401	0	0	0	0
2.0574	13.508	-2.7406	-14.385	0	0	0	0
1.9861	13.543	-2.7949	-14.378	0	0	0	0
1.9098	13.582	-2.852	-14.381	0	0	0	0
1.83	13.617	-2.9107	-14.392	0	0	0	0
1.75	13.64	-2.9686	-14.41	0	0	0	0
1.676	13.642	-3.0227	-14.432	0	0	0	0
1.6144	13.619	-3.07	-14.458	0	0	0	0
1.5687	13.576	-3.1091	-14.485	0	0	0	0
1.5379	13.524	-3.1404	-14.508	0	0	0	0
1.5184	13.476	-3.1658	-14.525	0	0	0	0
1.5053	13.442	-3.187	-14.536	0	0	0	0
1.4941	13.425	-3.2051	-14.542	0	0	0	0
1.4819	13.421	-3.2203	-14.542	0	0	0	0
1.4674	13.423	-3.2312	-14.539	0	0	0	0
1.4503	13.42	-3.2358	-14.532	0	0	0	0
1.4308	13.401	-3.2314	-14.522	0	0	0	0
1.4093	13.355	-3.215	-14.506	0	0	0	0
1.3865	13.275	-3.1837	-14.487	0	0	0	0
1.3638	13.161	-3.136	-14.463	0	0	0	0
1.3435	13.028	-3.0731	-14.434	0	0	0	0
1.3277	12.895	-2.9995	-14.399	0	0	0	0
1.3182	12.787	-2.9209	-14.357	0	0	0	0
1.316	12.718	-2.8427	-14.313	0	0	0	0
1.3216	12.7	-2.7683	-14.27	0	0	0	0
1.3337	12.731	-2.6989	-14.233	0	0	0	0
1.3492	12.798	-2.6345	-14.201	0	0	0	0
1.3646	12.873	-2.5749	-14.175	0	0	0	0
1.377	12.932	-2.5201	-14.152	0	0	0	0
1.385	12.959	-2.4704	-14.132	0	0	0	0
1.3887	12.952	-2.4247	-14.111	0	0	0	0
1.3892	12.92	-2.3801	-14.092	0	0	0	0
1.388	12.879	-2.3323	-14.073	0	0	0	0
1.3862	12.842	-2.2759	-14.052	0	0	0	0
1.3847	12.817	-2.205	-14.027	0	0	0	0
1.3838	12.804	-2.1157	-13.996	0	0	0	0
1.3832	12.803	-2.0082	-13.958	0	0	0	0
1.3827	12.81	-1.887	-13.918	0	0	0	0
1.3816	12.821	-1.7591	-13.878	0	0	0	0
1.3792	12.828	-1.6311	-13.841	0	0	0	0
1.3746	12.821	-1.507	-13.811	1.3785	12.741	0	0
1.3671	12.79	-1.3896	-13.79	0	0	0	0
1.3566	12.735	-1.2807	-13.779	0	0	0	0
1.3432	12.67	-1.1824	-13.776	0	0	0	0
1.3266	12.608	-1.0963	-13.777	0	0	0	0
1.3065	12.554	-1.0232	-13.779	0	0	0	0
1.2831	12.502	-0.96302	-13.782	0	0	0	0
1.2571	12.441	-0.91521	-13.785	0	0	0	0
1.2291	12.361	-0.87878	-13.79	0	0	0	0
1.1998	12.261	-0.85203	-13.797	0	0	0	0
1.171	12.152	-0.83242	-13.809	0	0	0	0
1.1453	12.051	-0.8171	-13.827	0	0	0	0
1.125	11.976	-0.80348	-13.85	0	0	0	0
1.1121	11.939	-0.78949	-13.879	0	0	0	0
1.1078	11.946	-0.77378	-13.911	0	0	0	0
1.1119	11.995	-0.75597	-13.942	0	0	0	0
1.122	12.067	-0.73635	-13.973	0	0	0	0
1.1346	12.139	-0.71545	-14.003	0	0	0	0
1.1467	12.191	-0.69403	-14.036	0	0	0	0
1.1574	12.215	-0.673	-14.074	0	0	0	0
1.1663	12.21	-0.65292	-14.116	0	0	0	0
1.1735	12.18	-0.63396	-14.161	0	0	1.1566	12.222
1.1783	12.133	-0.61632	-14.207	0	0	0	0
1.179	12.087	-0.60049	-14.252	0	0	0	0
1.1731	12.057	-0.58726	-14.293	0	0	0	0
1.1571	12.058	-0.57753	-14.327	0	0	0	0
1.1279	12.096	-0.57215	-14.353	0	0	0	0
1.084	12.163	-0.57171	-14.369	0	0	0	0
1.0273	12.242	-0.57632	-14.377	0	0	0	0
0.96248	12.308	-0.58528	-14.377	0	0	0	0
0.8947	12.338	-0.59675	-14.371	0	0	0	0
0.82681	12.317	-0.60737	-14.36	0	0	0	0
0.76013	12.239	-0.61215	-14.347	0	0	0	0
0.6961	12.114	-0.60504	-14.33	0	0	0	0
0.63634	11.964	-0.58038	-14.311	0	0	0	0
0.58102	11.813	-0.53396	-14.288	0	0	0	0
0.52838	11.683	-0.46344	-14.266	0	0	0	0
0.47653	11.583	-0.36888	-14.251	0	0	0	0
0.42535	11.515	-0.25342	-14.247	0	0	0	0
0.37641	11.477	-0.12373	-14.258	0	0	0	0
0.33194	11.463	0.011122	-14.283	0	0	0	0
0.29403	11.466	0.14242	-14.317	0	0	0	0
0.26443	11.486	0.26473	-14.355	0	0	0	0
0.244	11.527	0.37674	-14.393	0	0	0	0
0.23161	11.595	0.47982	-14.432	0	0	0	0
0.22426	11.69	0.57554	-14.472	0	0	0	0
0.21874	11.807	0.66427	-14.516	0	0	0	0
0.21291	11.932	0.74533	-14.563	0	0	0	0
0.20586	12.049	0.81783	-14.615	0	0	0	0
0.19797	12.151	0.88113	-14.667	0	0	0	0
0.1904	12.241	0.93481	-14.716	0	0	0	0
0.18412	12.33	0.97896	-14.76	0	0	0	0
0.17935	12.43	1.0149	-14.796	1.0164	-14.745	0	0
0.17584	12.546	1.0451	-14.825	0	0	0	0
0.17329	12.68	1.0729	-14.847	0	0	0	0
0.17185	12.822	1.1013	-14.864	0	0	0	0
0.17229	12.959	1.134	-14.876	0	0	0	0
0.17575	13.073	1.1755	-14.884	0	0	0	0
0.18313	13.153	1.2305	-14.891	0	0	0	0
0.19461	13.198	1.3025	-14.899	0	0	0	0
0.20946	13.216	1.3913	-14.909	0	0	0	0
0.2262	13.217	1.4931	-14.928	0	0	0	0
0.24288	13.214	1.6019	-14.961	0	0	1.6704	-14.814
0.2579	13.217	1.7128	-15.009	0	0	0	0
0.27106	13.233	1.8234	-15.07	0	0	0	0
0.28345	13.265	1.933	-15.138	0	0	0	0
0.29614	13.311	2.0409	-15.21	0	0	0	0
0.30873	13.361	2.1456	-15.279	0	0	0	0
0.31965	13.406	2.2456	-15.344	0	0	0	0
0.32778	13.434	2.3406	-15.402	0	0	0	0
0.33345	13.439	2.4296	-15.453	0	0	0	0
0.33824	13.419	2.5105	-15.498	0	0	0	0
0.34447	13.374	2.5802	-15.539	0	0	0	0
0.35472	13.308	2.6361	-15.577	0	0	0	0
0.3715	13.232	2.6765	-15.611	0	0	0	0
0.39733	13.16	2.702	-15.637	0	0	0	0
0.43477	13.104	2.715	-15.652	0	0	0	0
0.48572	13.072	2.7196	-15.656	0	0	0	0
0.55069	13.07	2.7197	-15.651	0	0	0	0
0.62897	13.097	2.7178	-15.639	0	0	0	0
0.71808	13.148	2.7154	-15.623	0	0	0	0
0.81256	13.209	2.7139	-15.605	0	0	0	0
0.90487	13.261	2.7148	-15.587	0	0	0	0
0.98861	13.294	2.7192	-15.571	0	0	0	0
1.06	13.305	2.7268	-15.556	0	0	0	0
1.1169	13.298	2.7362	-15.54	1.1999	13.214	0	0
1.1593	13.281	2.7443	-15.52	0	0	0	0
1.1908	13.258	2.7467	-15.492	0	0	0	0
1.2177	13.233	2.7382	-15.454	0	0	0	0
1.2475	13.206	2.7142	-15.406	0	0	0	0
1.2864	13.18	2.6719	-15.348	0	0	0	0
1.3371	13.16	2.6116	-15.28	0	0	0	0
1.3981	13.152	2.536	-15.202	0	0	0	0
1.4642	13.163	2.4495	-15.117	0	0	0	0
1.5281	13.192	2.3574	-15.029	0	0	0	0
1.5836	13.227	2.2639	-14.945	0	0	0	0
1.6285	13.252	2.1718	-14.865	0	0	0	0
1.6645	13.256	2.0822	-14.791	0	0	0	0
1.694	13.23	1.9949	-14.723	0	0	0	0
1.7182	13.169	1.9095	-14.663	0	0	0	0
1.7368	13.075	1.8261	-14.611	0	0	0	0
1.7492	12.955	1.7452	-14.571	0	0	0	0
1.7554	12.827	1.6679	-14.542	0	0	0	0
1.756	12.712	1.5945	-14.523	0	0	0	0
1.7527	12.625	1.524	-14.509	0	0	0	0
1.7475	12.569	1.4543	-14.496	0	0	0	0
1.7426	12.539	1.3826	-14.479	0	0	1.7331	12.526
1.7395	12.526	1.3067	-14.453	0	0	0	0
1.739	12.523	1.2252	-14.417	0	0	0	0
1.7416	12.525	1.1371	-14.37	0	0	0	0
1.7473	12.527	1.0421	-14.316	0	0	0	0
1.7555	12.528	0.94146	-14.262	0	0	0	0
1.7647	12.526	0.83789	-14.207	0	0	0	0
1.772	12.525	0.73463	-14.153	0	0	0	0
1.7736	12.526	0.63506	-14.097	0	0	0	0
1.766	12.532	0.54249	-14.036	0	0	0	0
1.747	12.544	0.45986	-13.971	0	0	0	0
1.7167	12.564	0.38904	-13.903	0	0	0	0
1.6775	12.589	0.33035	-13.834	0	0	0	0
1.6334	12.618	0.28227	-13.762	0	0	0	0
1.5877	12.648	0.24096	-13.685	0	0	0	0
1.5436	12.677	0.19984	-13.6	0	0	0	0
1.5034	12.703	0.1508	-13.507	0	0	0	0
1.4682	12.726	0.087208	-13.406	0	0	0	0
1.4366	12.747	0.006789	-13.295	0	0	0	0
1.407	12.767	-0.087315	-13.175	0	0	0	0
1.3785	12.786	-0.18784	-13.046	0	0	0	0
1.352	12.804	-0.28698	-12.914	0	0	0	0
1.3295	12.818	-0.38031	-12.78	0	0	0	0
1.313	12.828	-0.46827	-12.648	0	0	0	0
1.304	12.832	-0.55481	-12.515	0	0	0	0
1.3022	12.829	-0.64426	-12.382	0	0	0	0
1.3049	12.822	-0.73804	-12.247	0	0	0	0
1.3079	12.812	-0.83403	-12.107	0	0	0	0
1.3063	12.805	-0.9291	-11.964	0	0	0	0
1.2959	12.806	-1.0215	-11.819	0	0	0	0
1.2744	12.82	-1.1114	-11.676	0	0	0	0
1.242	12.855	-1.2011	-11.538	0	0	0	0
1.2023	12.905	-1.294	-11.407	0	0	0	0
1.1611	12.954	-1.3921	-11.28	0	0	0	0
1.1243	12.975	-1.4951	-11.151	0	0	0	0
1.0955	12.95	-1.5995	-11.02	0	0	0	0
1.0758	12.879	-1.7014	-10.888	0	0	0	0
1.0638	12.774	-1.799	-10.754	0	0	0	0
1.0567	12.657	-1.8949	-10.618	0	0	0	0
1.0518	12.558	-1.9938	-10.48	0	0	0	0
1.047	12.507	-2.0993	-10.337	0	0	0	0
1.0401	12.523	-2.2117	-10.193	0	0	0	0
1.0296	12.611	-2.3281	-10.054	0	0	0	0
1.0142	12.762	-2.4439	-9.9298	0	0	0	0
0.9936	12.952	-2.5534	-9.828	0	0	0	0
0.96772	13.149	-2.6517	-9.75	0	0	0	0
0.93686	13.324	-2.7365	-9.6914	0	0	0	0
0.90207	13.453	-2.8084	-9.6447	0	0	0	0
0.86537	13.53	-2.8681	-9.6024	0	0	0	0
0.82973	13.567	-2.9155	-9.5604	0	0	0	0
0.79854	13.579	-2.951	-9.5188	0	0	0	0
0.77446	13.576	-2.9768	-9.4794	0	0	0	0
0.75828	13.567	-2.9975	-9.4412	0	0	0	0
0.74904	13.557	-3.0196	-9.3984	0	0	0	0
0.74487	13.548	-3.0492	-9.3425	-2.9977	-9.3715	0	0
0.74384	13.542	-3.0912	-9.2658	0	0	0	0
0.7443	13.539	-3.146	-9.1663	0	0	0	0
0.7451	13.54	-3.2097	-9.0512	0	0	0	0
0.74551	13.544	-3.275	-8.9358	0	0	0	0
0.74528	13.552	-3.3356	-8.8345	0	0	0	0
0.74455	13.563	-3.3882	-8.7535	0	0	0	0
0.74388	13.575	-3.4323	-8.6908	0	0	0	0
0.74432	13.585	-3.4686	-8.6405	0	0	0	0
0.74735	13.586	-3.4977	-8.5978	0	0	0	0
0.75487	13.569	-3.5188	-8.5616	0	0	0	0
0.76882	13.52	-3.5298	-8.5341	0	0	0	0
0.79054	13.428	-3.5289	-8.517	0	0	0	0
0.81969	13.282	-3.5155	-8.5099	0	0	0	0
0.85347	13.09	-3.4908	-8.5107	0	0	0	0
0.88758	12.878	-3.4576	-8.5162	0	0	-3.4931	-8.4748
0.91843	12.681	-3.4207	-8.5229	0	0	0	0
0.94457	12.527	-3.3862	-8.5271	0	0	0	0
0.96688	12.432	-3.3603	-8.5256	0	0	0	0
0.98783	12.398	-3.347	-8.5165	0	0	0	0
1.01	12.423	-3.3479	-8.5001	0	0	0	0
1.0345	12.503	-3.3612	-8.4795	0	0	0	0
1.0604	12.627	-3.3827	-8.4613	0	0	0	0
1.0848	12.774	-3.4065	-8.4526	0	0	0	0
1.1035	12.918	-3.4276	-8.4559	0	0	0	0
1.1124	13.033	-3.4434	-8.468	0	0	0	0
1.1082	13.103	-3.4522	-8.4833	0	0	0	0
1.0897	13.126	-3.4526	-8.4978	0	0	0	0
1.0579	13.114	-3.4434	-8.5097	0	0	0	0
1.0149	13.091	-3.4245	-8.5192	0	0	0	0
0.96288	13.084	-3.3975	-8.5271	0	0	0	0
0.90379	13.106	-3.3657	-8.5348	0	0	0	0
0.83963	13.152	-3.3325	-8.5438	0	0	0	0
0.77212	13.205	-3.3002	-8.5567	0	0	0	0
0.70244	13.252	-3.269	-8.5767	0	0	0	0
0.63233	13.282	-3.2361	-8.6069	0	0	0	0
0.56515	13.3	-3.1975	-8.6498	0	0	0	0
0.5047	13.317	-3.1495	-8.7051	0	0	0	0
0.45279	13.339	-3.0906	-8.7705	0	0	0	0
0.40847	13.362	-3.0216	-8.8438	0	0	0	0
0.36888	13.38	-2.9447	-8.9229	0	0	0	0
0.33041	13.387	-2.8628	-9.0047	0	0	0	0
0.28939	13.387	-2.7791	-9.0853	0	0	0	0
0.24265	13.388	-2.6972	-9.1608	0	0	0	0
0.18802	13.406	-2.6204	-9.2284	0	0	0	0
0.12486	13.456	-2.5508	-9.2879	0	0	0	0
0.054556	13.547	-2.4878	-9.343	0	0	0	0
-0.018823	13.673	-2.4286	-9.4011	0	0	0	0
-0.088801	13.815	-2.3691	-9.4705	0	0	0	0
-0.14863	13.949	-2.3054	-9.5564	0	0	0	0
-0.19406	14.052	-2.2361	-9.6585	0	0	0	0
-0.22444	14.114	-2.1626	-9.7711	-0.23561	14.151	0	0
-0.24191	14.132	-2.0885	-9.8853	0	0	0	0
-0.24975	14.112	-2.0194	-9.9914	0	0	0	0
-0.25133	14.067	-1.9589	-10.083	0	0	0	0
-0.25008	14.015	-1.9077	-10.157	0	0	0	0
-0.24931	13.977	-1.8636	-10.22	0	0	0	0
-0.251	13.968	-1.8236	-10.275	0	0	0	0
-0.25553	13.993	-1.7857	-10.327	0	0	0	0
-0.26286	14.047	-1.7484	-10.379	0	0	0	0
-0.27342	14.115	-1.7103	-10.435	0	0	0	0
-0.28837	14.185	-1.6704	-10.503	0	0	-0.29337	14.189
-0.30958	14.255	-1.6289	-10.589	0	0	0	0
-0.33891	14.332	-1.5871	-10.698	0	0	0	0
-0.37709	14.421	-1.547	-10.829	0	0	0	0
-0.4231	14.522	-1.5106	-10.976	0	0	0	0
-0.47431	14.625	-1.479	-11.126	0	0	0	0
-0.52708	14.71	-1.453	-11.264	0	0	0	0
-0.578	14.76	-1.4316	-11.38	0	0	0	0
-0.62468	14.766	-1.4137	-11.47	0	0	0	0
-0.66523	14.734	-1.3973	-11.532	0	0	0	0
-0.69794	14.68	-1.3798	-11.572	0	0	0	0
-0.72142	14.621	-1.3566	-11.596	0	0	0	0
-0.73501	14.572	-1.3222	-11.613	0	0	0	0
-0.73907	14.538	-1.2708	-11.633	0	0	0	0
-0.73508	14.522	-1.199	-11.66	0	0	0	0
-0.72512	14.525	-1.1072	-11.697	0	0	0	0
-0.71092	14.546	-0.99923	-11.745	0	0	0	0
-0.69353	14.583	-0.88111	-11.804	0	0	0	0
-0.67382	14.631	-0.75987	-11.873	0	0	0	0
-0.65265	14.678	-0.64038	-11.95	0	0	0	0
-0.63049	14.709	-0.52298	-12.034	0	0	0	0
-0.60728	14.713	-0.40441	-12.127	0	0	0	0
-0.58242	14.686	-0.28104	-12.234	0	0	0	0
-0.55512	14.63	-0.1518	-12.357	0	0	0	0
-0.52527	14.556	-0.019225	-12.491	0	0	0	0
-0.49355	14.477	0.11277	-12.626	0	0	0	0
-0.46096	14.402	0.24286	-12.75	0	0	0	0
-0.42843	14.334	0.37449	-12.856	0	0	0	0
-0.39626	14.267	0.5143	-12.941	0.40332	-12.973	0	0
-0.36345	14.196	0.66806	-13.012	0	0	0	0
-0.32839	14.117	0.83736	-13.075	0	0	0	0
-0.29046	14.033	1.0189	-13.142	0	0	0	0
-0.25053	13.948	1.2062	-13.215	0	0	0	0
-0.21014	13.865	1.3921	-13.297	0	0	0	0
-0.17084	13.781	1.57	-13.384	0	0	0	0
-0.13372	13.688	1.7356	-13.472	0	0	0	0
-0.099013	13.581	1.8881	-13.557	0	0	0	0
-0.06644	13.459	2.0287	-13.633	0	0	0	0
-0.035734	13.33	2.1588	-13.697	0	0	2.1628	-13.712
-0.006297	13.202	2.279	-13.747	0	0	0	0
0.023396	13.087	2.389	-13.782	0	0	0	0
0.055876	13	2.489	-13.805	0	0	0	0
0.094084	12.951	2.5794	-13.822	0	0	0	0
0.1398	12.944	2.6607	-13.84	0	0	0	0
0.1921	12.961	2.7345	-13.865	0	0	0	0
0.2482	12.974	2.8031	-13.904	0	0	0	0
0.30579	12.967	2.8683	-13.959	0	0	0	0
0.36402	12.947	2.9304	-14.031	0	0	0	0
0.42219	12.922	2.9886	-14.12	0	0	0	0
0.47822	12.897	3.042	-14.223	0	0	0	0
0.52932	12.867	3.0898	-14.333	0	0	0	0
0.57429	12.834	3.1317	-14.445	0	0	0	0
0.61409	12.804	3.1689	-14.55	0	0	0	0
0.65092	12.793	3.2041	-14.641	0	0	0	0
0.68726	12.821	3.2394	-14.716	0	0	0	0
0.72455	12.898	3.2751	-14.772	0	0	0	0
0.76187	13.016	3.3093	-14.813	0	0	0	0
0.79606	13.145	3.3393	-14.839	0	0	0	0
0.82325	13.25	3.3629	-14.854	0	0	0	0
0.84073	13.308	3.379	-14.859	0	0	0	0
0.84789	13.321	3.3868	-14.858	0	0	0	0
0.84606	13.302	3.3852	-14.854	0	0	0	0
0.83779	13.269	3.3738	-14.852	0	0	0	0
0.82582	13.238	3.3532	-14.852	0	0	0	0
0.81203	13.215	3.3251	-14.855	0	0	0	0
0.7969	13.2	3.2935	-14.86	0	0	0	0
0.77981	13.188	3.2637	-14.866	0	0	0	0
0.7602	13.174	3.241	-14.87	0	0	0	0
0.73861	13.149	3.228	-14.871	0	0	0	0
0.71696	13.105	3.2247	-14.866	0	0	0	0
0.69782	13.039	3.2293	-14.856	0	0	0	0
0.68353	12.96	3.2391	-14.843	0	0	0	0
0.67585	12.886	3.2508	-14.827	0	0	0	0
0.67594	12.844	3.2611	-14.809	0	0	0	0
0.68418	12.849	3.266	-14.788	0	0	0	0
0.69981	12.901	3.2617	-14.761	0	0	0	0
0.72055	12.977	3.2447	-14.722	0	0	0	0
0.74311	13.044	3.2118	-14.672	0	0	0	0
0.76449	13.075	3.1615	-14.611	0	0	0	0
0.78274	13.047	3.0945	-14.546	0	0	0	0
0.7969	12.954	3.0144	-14.482	0	0	0	0
0.80651	12.797	2.927	-14.422	0	0	0	0
0.81123	12.594	2.8371	-14.364	0	0	0	0
0.81063	12.369	2.7478	-14.307	0	0	0	0
0.80455	12.138	2.6597	-14.249	0	0	0	0
0.79358	11.905	2.5719	-14.186	0	0	0	0
0.77952	11.674	2.4836	-14.118	0	0	0	0
0.76544	11.452	2.3949	-14.047	0	0	0	0
0.75479	11.244	2.3073	-13.971	0	0	0	0
0.75006	11.052	2.2219	-13.89	0	0	0	0
0.75228	10.879	2.138	-13.804	0	0	0	0
0.76129	10.736	2.0535	-13.712	0	0	0	0
0.77603	10.639	1.9675	-13.614	0	0	0	0
0.79456	10.592	1.8814	-13.516	0	0	0	0
0.81422	10.571	1.7974	-13.42	0	0	0	0
0.83249	10.538	1.7177	-13.333	0	0	0	0
0.84814	10.458	1.6436	-13.256	0.85343	10.889	0	0
0.86143	10.325	1.576	-13.19	0	0	0	0
0.87303	10.156	1.5155	-13.134	0	0	0	0
0.88277	9.9804	1.4632	-13.089	0	0	0	0
0.88951	9.8175	1.4199	-13.055	0	0	0	0
0.89219	9.6722	1.3852	-13.034	0	0	0	0
0.89111	9.5419	1.3574	-13.024	0	0	0	0
0.88834	9.4245	1.3324	-13.023	0	0	0	0
0.88727	9.3189	1.3052	-13.029	0	0	0	0
0.8918	9.2197	1.2708	-13.038	0	0	0	0
0.90577	9.1207	1.2261	-13.049	0	0	0	0
0.93281	9.0255	1.1709	-13.061	0	0	0	0
0.97547	8.9483	1.1082	-13.076	0	0	0	0
1.0336	8.9012	1.0427	-13.096	0	0	0.97388	8.6247
1.1028	8.8814	0.97833	-13.12	0	0	0	0
1.1754	8.8696	0.9186	-13.149	0	0	0	0
1.2425	8.8371	0.86589	-13.179	0	0	0	0
1.2989	8.7576	0.82115	-13.208	0	0	0	0
1.3449	8.6221	0.78397	-13.235	0	0	0	0
1.3846	8.4454	0.7535	-13.256	0	0	0	0
1.4219	8.2558	0.7289	-13.268	0	0	0	0
1.4578	8.0782	0.70875	-13.271	0	0	0	0
1.4908	7.9249	0.69101	-13.265	0	0	0	0
1.518	7.7953	0.67402	-13.254	0	0	0	0
1.5378	7.6794	0.65752	-13.24	0	0	0	0
1.5502	7.5607	0.64282	-13.228	0	0	0	0
1.5561	7.4181	0.63179	-13.22	0	0	0	0
1.5568	7.2316	0.62553	-13.217	0	0	0	0
1.5535	6.9899	0.62393	-13.218	0	0	0	0
1.5478	6.6967	0.62582	-13.221	0	0	0	0
1.5415	6.3724	0.62881	-13.223	0	0	0	0
1.537	6.0534	0.62891	-13.219	0	0	0	0
1.5355	5.7813	0.6201	-13.205	0	0	0	0
1.5356	5.5915	0.59451	-13.172	0	0	0	0
1.5348	5.5087	0.54339	-13.115	0	0	0	0
