## Supplementary material for "How to control unpredictable others in court-net sports": Collegiate match data: u5_3_3.txt

0.77439	13.178	-3.7637	-9.6602	0	0	0.7604	13.151
0.75943	13.246	-3.8108	-9.653	0	0	0	0
0.74181	13.273	-3.8472	-9.6686	0	0	0	0
0.71964	13.258	-3.8778	-9.7015	0	0	0	0
0.69307	13.197	-3.904	-9.7434	0	0	0	0
0.66478	13.093	-3.9255	-9.785	0	0	0	0
0.63914	12.965	-3.9423	-9.8187	0	0	0	0
0.61995	12.846	-3.9557	-9.8399	0	0	0	0
0.60868	12.768	-3.9673	-9.8486	0	0	0	0
0.60445	12.746	-3.9784	-9.8482	0	0	0	0
0.60525	12.778	-3.9908	-9.8436	0	0	0	0
0.60905	12.849	-4.0067	-9.8382	0	0	0	0
0.61424	12.939	-4.0284	-9.8333	0	0	0	0
0.61975	13.036	-4.0565	-9.829	0	0	0	0
0.62481	13.127	-4.0892	-9.824	0	0	0	0
0.62872	13.201	-4.1223	-9.8176	-4.1525	-9.8339	0	0
0.63078	13.251	-4.1522	-9.8108	0	0	0	0
0.63016	13.277	-4.1769	-9.8058	0	0	0	0
0.62583	13.28	-4.1962	-9.804	0	0	0	0
0.61666	13.263	-4.2113	-9.8051	0	0	0	0
0.6018	13.23	-4.2235	-9.8066	0	0	0	0
0.58142	13.184	-4.2341	-9.8055	0	0	0	0
0.55743	13.135	-4.2439	-9.8	0	0	0	0
0.533	13.092	-4.2528	-9.7911	0	0	0	0
0.51106	13.059	-4.2603	-9.7811	0	0	0	0
0.49326	13.037	-4.2659	-9.7724	0	0	0	0
0.48007	13.023	-4.2696	-9.766	0	0	0	0
0.4712	13.013	-4.2719	-9.7618	0	0	0	0
0.46608	13.005	-4.273	-9.7594	0	0	0	0
0.46448	12.999	-4.273	-9.7583	0	0	0	0
0.46686	12.994	-4.2718	-9.7578	0	0	0	0
0.47452	12.998	-4.2688	-9.7577	0	0	0	0
0.48937	13.017	-4.2633	-9.7578	0	0	0	0
0.51321	13.061	-4.2548	-9.7584	0	0	0	0
0.54648	13.141	-4.2432	-9.7596	0	0	0	0
0.58716	13.257	-4.2295	-9.7619	0	0	0	0
0.63159	13.397	-4.216	-9.7644	0	0	-4.1485	-9.8185
0.6768	13.535	-4.2049	-9.7662	0	0	0	0
0.72101	13.637	-4.1966	-9.7682	0	0	0	0
0.76239	13.674	-4.1896	-9.7732	0	0	0	0
0.79837	13.641	-4.1815	-9.7847	0	0	0	0
0.82652	13.554	-4.1697	-9.8045	0	0	0	0
0.84591	13.442	-4.1537	-9.8302	0	0	0	0
0.8577	13.327	-4.1345	-9.857	0	0	0	0
0.86433	13.226	-4.114	-9.8817	0	0	0	0
0.86862	13.148	-4.0938	-9.9037	0	0	0	0
0.87392	13.095	-4.0745	-9.9228	0	0	0	0
0.88535	13.062	-4.0549	-9.9399	0	0	0	0
0.91005	13.047	-4.0323	-9.9574	0	0	0	0
0.95579	13.048	-4.0034	-9.979	0	0	0	0
1.028	13.066	-3.9666	-10.008	0	0	0	0
1.1269	13.107	-3.9237	-10.046	0	0	0	0
1.2468	13.175	-3.8793	-10.093	0	0	0	0
1.3771	13.265	-3.8385	-10.149	0	0	0	0
1.506	13.358	-3.8039	-10.214	0	0	0	0
1.6242	13.433	-3.7754	-10.291	0	0	0	0
1.7274	13.476	-3.7519	-10.374	0	0	0	0
1.8158	13.486	-3.7318	-10.459	0	0	0	0
1.8912	13.472	-3.7135	-10.541	0	0	0	0
1.9548	13.446	-3.695	-10.619	0	0	0	0
2.0071	13.423	-3.6745	-10.693	0	0	0	0
2.0488	13.418	-3.6507	-10.763	0	0	0	0
2.0808	13.438	-3.622	-10.831	0	0	0	0
2.1039	13.484	-3.5862	-10.899	0	0	0	0
2.1191	13.545	-3.5411	-10.972	0	0	0	0
2.1283	13.612	-3.4861	-11.052	0	0	0	0
2.1336	13.679	-3.4226	-11.139	0	0	0	0
2.1369	13.748	-3.353	-11.232	0	0	0	0
2.1396	13.818	-3.2801	-11.333	0	0	0	0
2.1421	13.885	-3.2066	-11.442	0	0	0	0
2.1444	13.943	-3.1364	-11.557	0	0	0	0
2.1462	13.985	-3.0745	-11.669	2.1414	13.982	0	0
2.1475	14.011	-3.0243	-11.772	0	0	0	0
2.1484	14.025	-2.9853	-11.862	0	0	0	0
2.1493	14.029	-2.9544	-11.942	0	0	0	0
2.1504	14.028	-2.9279	-12.013	0	0	0	0
2.1518	14.024	-2.9034	-12.076	0	0	0	0
2.1536	14.02	-2.8793	-12.13	0	0	0	0
2.1555	14.015	-2.8538	-12.175	0	0	0	0
2.1566	14.013	-2.8253	-12.215	0	0	0	0
2.1559	14.013	-2.793	-12.251	0	0	0	0
2.1514	14.017	-2.757	-12.288	0	0	0	0
2.1409	14.026	-2.7175	-12.326	0	0	2.1408	13.982
2.1221	14.042	-2.6742	-12.368	0	0	0	0
2.0937	14.065	-2.6279	-12.412	0	0	0	0
2.0562	14.093	-2.58	-12.458	0	0	0	0
2.0116	14.122	-2.5322	-12.505	0	0	0	0
1.9623	14.149	-2.4858	-12.556	0	0	0	0
1.9098	14.168	-2.4418	-12.611	0	0	0	0
1.8563	14.174	-2.401	-12.669	0	0	0	0
1.8048	14.163	-2.365	-12.724	0	0	0	0
1.7581	14.136	-2.335	-12.768	0	0	0	0
1.7172	14.099	-2.3116	-12.796	0	0	0	0
1.6807	14.065	-2.2939	-12.809	0	0	0	0
1.645	14.043	-2.2806	-12.808	0	0	0	0
1.6067	14.038	-2.2705	-12.795	0	0	0	0
1.5639	14.05	-2.2631	-12.774	0	0	0	0
1.5168	14.074	-2.2585	-12.749	0	0	0	0
1.4667	14.107	-2.2574	-12.719	0	0	0	0
1.4151	14.144	-2.2613	-12.687	0	0	0	0
1.3636	14.182	-2.2726	-12.652	0	0	0	0
1.3134	14.219	-2.2937	-12.613	0	0	0	0
1.2661	14.254	-2.3255	-12.57	0	0	0	0
1.2227	14.286	-2.3672	-12.523	0	0	0	0
1.1823	14.316	-2.4166	-12.474	0	0	0	0
1.1423	14.347	-2.4716	-12.425	0	0	0	0
1.1002	14.381	-2.5305	-12.376	0	0	0	0
1.055	14.417	-2.5909	-12.327	0	0	0	0
1.0071	14.456	-2.6496	-12.275	0	0	0	0
0.9575	14.494	-2.7033	-12.219	0	0	0	0
0.90754	14.526	-2.7493	-12.159	0	0	0	0
0.85837	14.546	-2.7854	-12.096	0	0	0	0
0.81072	14.547	-2.8103	-12.034	0	0	0	0
0.76465	14.52	-2.8251	-11.975	0	0	0	0
0.72018	14.462	-2.8338	-11.922	-2.8133	-11.835	0	0
0.67858	14.374	-2.8417	-11.872	0	0	0	0
0.64269	14.268	-2.8539	-11.822	0	0	0	0
0.61515	14.162	-2.8737	-11.771	0	0	0	0
0.59645	14.066	-2.9011	-11.717	0	0	0	0
0.58503	13.984	-2.9342	-11.662	0	0	0	0
0.57842	13.909	-2.9706	-11.603	0	0	0	0
0.57419	13.84	-3.0088	-11.539	0	0	0	0
0.57058	13.777	-3.0471	-11.471	0	0	0	0
0.56667	13.726	-3.0836	-11.403	0	0	0	0
0.56249	13.69	-3.1166	-11.342	0	0	0	0
0.55893	13.669	-3.1454	-11.29	0	0	0	0
0.5575	13.658	-3.1702	-11.247	0	0	0	0
0.55966	13.652	-3.191	-11.211	0	0	0	0
0.56633	13.649	-3.2074	-11.181	0	0	0	0
0.57768	13.644	-3.2182	-11.152	0	0	0	0
0.59328	13.638	-3.222	-11.123	0	0	0	0
0.6127	13.63	-3.2185	-11.096	0	0	-3.2465	-11.074
0.63562	13.619	-3.2094	-11.069	0	0	0	0
0.66122	13.606	-3.1978	-11.041	0	0	0	0
0.6875	13.592	-3.1875	-11.013	0	0	0	0
0.71204	13.577	-3.181	-10.986	0	0	0	0
0.73365	13.561	-3.1789	-10.963	0	0	0	0
0.75315	13.541	-3.18	-10.945	0	0	0	0
0.77262	13.511	-3.182	-10.932	0	0	0	0
0.79393	13.468	-3.1816	-10.925	0	0	0	0
0.81742	13.41	-3.1746	-10.925	0	0	0	0
0.84159	13.341	-3.1559	-10.933	0	0	0	0
0.86421	13.268	-3.1222	-10.948	0	0	0	0
0.8836	13.205	-3.0737	-10.968	0	0	0	0
0.89877	13.159	-3.0147	-10.991	0	0	0	0
0.90861	13.131	-2.9517	-11.013	0	0	0	0
0.91103	13.118	-2.8907	-11.032	0	0	0	0
0.90339	13.113	-2.8358	-11.048	0	0	0	0
0.8838	13.109	-2.7875	-11.058	0	0	0	0
0.85178	13.094	-2.7421	-11.066	0	0	0	0
0.80819	13.056	-2.6936	-11.075	0	0	0	0
0.75504	12.99	-2.637	-11.088	0	0	0	0
0.69519	12.895	-2.5702	-11.11	0	0	0	0
0.63169	12.787	-2.4945	-11.141	0	0	0	0
0.56718	12.691	-2.413	-11.182	0	0	0	0
0.50292	12.626	-2.3296	-11.23	0	0	0	0
0.43869	12.592	-2.2486	-11.282	0	0	0	0
0.37425	12.576	-2.1741	-11.335	0	0	0	0
0.3106	12.557	-2.1077	-11.387	0	0	0	0
0.24921	12.527	-2.0467	-11.437	0	0	0	0
0.19047	12.484	-1.9864	-11.488	0	0	0	0
0.13434	12.429	-1.9229	-11.538	0	0	0	0
0.082193	12.361	-1.8551	-11.587	0	0	0	0
0.037191	12.274	-1.7838	-11.635	0	0	0	0
0.002271	12.161	-1.7109	-11.682	0	0	0	0
-0.022464	12.022	-1.6371	-11.732	0	0	0	0
-0.039925	11.871	-1.5623	-11.79	0	0	0	0
-0.054147	11.729	-1.4866	-11.857	0	0	0	0
-0.069149	11.605	-1.4112	-11.933	0	0	0	0
-0.088517	11.493	-1.3386	-12.014	-0.053699	11.441	0	0
-0.1144	11.374	-1.2715	-12.096	0	0	0	0
-0.1463	11.228	-1.2126	-12.173	0	0	0	0
-0.18121	11.043	-1.1635	-12.24	0	0	0	0
-0.21581	10.828	-1.1236	-12.294	0	0	0	0
-0.2487	10.605	-1.091	-12.336	0	0	0	0
-0.28052	10.389	-1.063	-12.368	0	0	0	0
-0.3121	10.188	-1.0373	-12.394	0	0	0	0
-0.34323	10.01	-1.0115	-12.421	0	0	0	0
-0.37233	9.8647	-0.98339	-12.452	0	0	0	0
-0.39682	9.7608	-0.95177	-12.49	0	0	0	0
-0.41407	9.6978	-0.91694	-12.536	0	0	0	0
-0.42245	9.6683	-0.88036	-12.591	0	0	0	0
-0.42174	9.6632	-0.84388	-12.653	0	0	-0.43189	9.6627
-0.41281	9.6742	-0.80894	-12.717	0	0	0	0
-0.39748	9.6944	-0.77646	-12.777	0	0	0	0
-0.37801	9.7176	-0.74712	-12.832	0	0	0	0
-0.3568	9.7352	-0.72121	-12.88	0	0	0	0
-0.33635	9.7363	-0.69803	-12.921	0	0	0	0
-0.31909	9.7099	-0.67584	-12.956	0	0	0	0
-0.30655	9.6517	-0.65231	-12.983	0	0	0	0
-0.29917	9.5645	-0.62442	-12.999	0	0	0	0
-0.29686	9.4564	-0.58847	-13.004	0	0	0	0
-0.29966	9.3393	-0.54047	-13	0	0	0	0
-0.30789	9.225	-0.4764	-12.988	0	0	0	0
-0.32194	9.1186	-0.39236	-12.97	0	0	0	0
-0.3417	9.0169	-0.28595	-12.951	0	0	0	0
-0.36564	8.9132	-0.15876	-12.936	0	0	0	0
-0.39061	8.801	-0.017341	-12.929	0	0	0	0
-0.41268	8.6764	0.1295	-12.937	0	0	0	0
-0.42844	8.5427	0.2746	-12.961	0	0	0	0
-0.43584	8.4112	0.41406	-13	0	0	0	0
-0.4344	8.2914	0.54758	-13.051	0	0	0	0
-0.42464	8.1803	0.67823	-13.108	0	0	0	0
-0.40761	8.0677	0.81027	-13.169	0	0	0	0
-0.38479	7.9508	0.94598	-13.229	0	0	0	0
-0.35763	7.8378	1.0848	-13.286	0	0	0	0
-0.32668	7.737	1.2249	-13.339	0	0	0	0
-0.29139	7.6481	1.3651	-13.385	0	0	0	0
-0.251	7.5628	1.5038	-13.425	0	0	0	0
-0.20558	7.475	1.6409	-13.459	0	0	0	0
-0.15666	7.39	1.7794	-13.483	1.7501	-13.548	0	0
-0.10705	7.3211	1.9242	-13.497	0	0	0	0
-0.059357	7.2777	2.081	-13.502	0	0	0	0
-0.014759	7.2613	2.2532	-13.499	0	0	0	0
0.026816	7.2675	2.4404	-13.493	0	0	0	0
0.066218	7.2872	2.6381	-13.484	0	0	0	0
0.10503	7.3046	2.8391	-13.474	0	0	2.8536	-13.435
0.1453	7.2995	3.0349	-13.469	0	0	0	0
0.18882	7.2604	3.2179	-13.471	0	0	0	0
0.23647	7.196	3.3839	-13.482	0	0	0	0
0.28754	7.1255	3.5323	-13.499	0	0	0	0
0.34	7.0626	3.6651	-13.52	0	0	0	0
