## Supplementary material for "How to control unpredictable others in court-net sports": Collegiate match data: u5_3_4.txt

0.34431	14.155	-3.4835	-13.063	0	0	0.35239	14.119
0.32633	14.088	-3.4887	-13.079	0	0	0	0
0.30109	13.974	-3.4949	-13.106	0	0	0	0
0.26924	13.81	-3.5017	-13.142	0	0	0	0
0.23264	13.609	-3.5085	-13.187	0	0	0	0
0.19456	13.396	-3.5146	-13.233	0	0	0	0
0.15934	13.197	-3.5203	-13.272	0	0	0	0
0.13127	13.027	-3.5257	-13.297	0	0	0	0
0.11316	12.891	-3.5297	-13.307	0	0	0	0
0.10558	12.784	-3.5299	-13.306	0	0	0	0
0.1065	12.704	-3.5244	-13.298	0	0	0	0
0.11184	12.649	-3.5118	-13.287	0	0	0	0
0.11769	12.613	-3.492	-13.272	0	0	0	0
0.12256	12.59	-3.4648	-13.255	0	0	0	0
0.12717	12.578	-3.4312	-13.235	0	0	0	0
0.13307	12.576	-3.3929	-13.217	0	0	0	0
0.1418	12.584	-3.3527	-13.204	0	0	0	0
0.15416	12.606	-3.3138	-13.199	0	0	0	0
0.16954	12.644	-3.279	-13.205	0	0	0	0
0.18635	12.701	-3.2499	-13.219	0	0	0	0
0.20362	12.774	-3.2278	-13.24	-3.1493	-13.261	0	0
0.22189	12.856	-3.2125	-13.262	0	0	0	0
0.24258	12.941	-3.2025	-13.28	0	0	0	0
0.26669	13.021	-3.1956	-13.294	0	0	0	0
0.29408	13.085	-3.19	-13.301	0	0	0	0
0.32387	13.126	-3.1841	-13.302	0	0	0	0
0.3555	13.142	-3.1759	-13.297	0	0	0	0
0.38919	13.141	-3.1631	-13.288	0	0	0	0
0.42596	13.128	-3.1441	-13.275	0	0	0	0
0.46748	13.106	-3.1172	-13.263	0	0	0	0
0.51552	13.072	-3.0809	-13.255	0	0	-3.0841	-13.205
0.57044	13.023	-3.033	-13.255	0	0	0	0
0.63057	12.958	-2.9719	-13.264	0	0	0	0
0.69375	12.885	-2.8969	-13.284	0	0	0	0
0.7586	12.815	-2.8084	-13.313	0	0	0	0
0.82368	12.759	-2.7081	-13.348	0	0	0	0
0.88626	12.721	-2.5983	-13.385	0	0	0	0
0.94298	12.695	-2.4834	-13.42	0	0	0	0
0.99159	12.676	-2.3697	-13.448	0	0	0	0
1.0315	12.664	-2.2634	-13.467	0	0	0	0
1.0631	12.664	-2.1685	-13.479	0	0	0	0
1.0871	12.678	-2.0871	-13.485	0	0	0	0
1.1045	12.709	-2.0183	-13.488	0	0	0	0
1.1167	12.758	-1.9579	-13.49	0	0	0	0
1.1239	12.82	-1.8998	-13.492	0	0	0	0
1.1259	12.886	-1.8382	-13.494	0	0	0	0
1.1219	12.951	-1.7704	-13.497	0	0	0	0
1.1118	13.014	-1.6967	-13.503	0	0	0	0
1.0965	13.074	-1.6184	-13.511	0	0	0	0
1.0781	13.122	-1.5361	-13.522	0	0	0	0
1.0597	13.147	-1.4494	-13.538	0	0	0	0
1.0438	13.141	-1.3592	-13.558	0	0	0	0
1.0316	13.107	-1.2694	-13.58	0	0	0	0
1.0229	13.051	-1.1854	-13.605	0	0	0	0
1.0169	12.978	-1.1113	-13.633	0	0	0	0
1.0121	12.89	-1.0477	-13.661	0	0	0	0
1.0073	12.792	-0.99365	-13.688	0	0	0	0
1.0017	12.692	-0.94797	-13.712	0	0	0	0
0.99485	12.598	-0.9101	-13.729	0	0	0	0
0.98665	12.516	-0.87918	-13.74	0	0	0	0
0.97772	12.454	-0.85354	-13.745	0	0	0	0
0.9689	12.416	-0.83083	-13.746	0	0	0	0
0.96098	12.4	-0.80839	-13.745	0	0	0	0
0.95458	12.401	-0.78406	-13.741	0	0	0	0
0.95007	12.415	-0.75683	-13.734	0	0	0	0
0.94725	12.435	-0.72701	-13.721	0	0	0	0
0.94521	12.456	-0.69588	-13.703	0	0	0	0
0.9424	12.47	-0.66528	-13.68	0	0	0	0
0.9369	12.463	-0.63703	-13.654	0	0	0	0
0.92667	12.422	-0.61256	-13.628	0	0	0	0
0.90997	12.326	-0.59283	-13.606	0.90965	12.408	0	0
0.88566	12.159	-0.57806	-13.591	0	0	0	0
0.85364	11.914	-0.56743	-13.583	0	0	0	0
0.81541	11.606	-0.55934	-13.578	0	0	0	0
0.77417	11.272	-0.55226	-13.574	0	0	0	0
0.73371	10.957	-0.54534	-13.568	0	0	0	0
0.69693	10.687	-0.53861	-13.56	0	0	0	0
0.66538	10.475	-0.53257	-13.552	0	0	0	0
0.6396	10.321	-0.52767	-13.547	0	0	0	0
0.61962	10.222	-0.52409	-13.547	0	0	0	0
0.6052	10.169	-0.52178	-13.555	0	0	0	0
0.59589	10.149	-0.52025	-13.575	0	0	0	0
0.59078	10.149	-0.51857	-13.608	0	0	0.58954	10.173
0.58871	10.16	-0.51543	-13.654	0	0	0	0
0.58854	10.174	-0.50929	-13.709	0	0	0	0
0.58937	10.188	-0.49867	-13.763	0	0	0	0
0.5906	10.198	-0.48252	-13.809	0	0	0	0
0.59187	10.204	-0.46091	-13.839	0	0	0	0
0.593	10.202	-0.43547	-13.853	0	0	0	0
0.59387	10.191	-0.40883	-13.854	0	0	0	0
0.59437	10.167	-0.38334	-13.846	0	0	0	0
0.5943	10.13	-0.36057	-13.831	0	0	0	0
0.59337	10.079	-0.34138	-13.811	0	0	0	0
0.59103	10.021	-0.32612	-13.787	0	0	0	0
0.58614	9.9636	-0.31507	-13.758	0	0	0	0
0.57712	9.9134	-0.30916	-13.721	0	0	0	0
0.56273	9.8751	-0.31028	-13.674	0	0	0	0
0.54286	9.8527	-0.32083	-13.615	0	0	0	0
0.51896	9.8523	-0.34242	-13.543	0	0	0	0
0.49318	9.8788	-0.37488	-13.459	0	0	0	0
0.46689	9.9314	-0.41608	-13.364	0	0	0	0
0.44009	10.003	-0.46287	-13.262	0	0	0	0
0.41241	10.083	-0.51221	-13.157	0	0	0	0
0.38452	10.162	-0.56153	-13.05	0	0	0	0
0.35853	10.229	-0.60922	-12.942	0	0	0	0
0.33686	10.281	-0.65489	-12.829	0	0	0	0
0.32074	10.323	-0.6984	-12.707	0	0	0	0
0.30975	10.364	-0.73909	-12.575	0	0	0	0
0.30229	10.419	-0.77613	-12.433	0	0	0	0
0.29641	10.502	-0.8091	-12.282	0	0	0	0
0.29035	10.623	-0.83831	-12.122	0	0	0	0
0.28272	10.786	-0.86491	-11.956	0	0	0	0
0.27234	10.992	-0.89046	-11.788	0	0	0	0
0.25857	11.227	-0.91596	-11.626	0	0	0	0
0.24174	11.458	-0.94152	-11.471	0	0	0	0
0.22303	11.645	-0.96684	-11.321	0	0	0	0
0.20355	11.765	-0.99205	-11.171	0	0	0	0
0.18375	11.818	-1.0175	-11.014	0	0	0	0
0.16402	11.819	-1.0431	-10.846	0	0	0	0
0.14554	11.785	-1.0673	-10.669	0	0	0	0
0.13003	11.729	-1.0884	-10.49	0	0	0	0
0.11867	11.654	-1.1056	-10.313	0	0	0	0
0.11157	11.559	-1.1197	-10.14	0	0	0	0
0.10834	11.445	-1.1316	-9.9678	0	0	0	0
0.10872	11.323	-1.1425	-9.7869	0	0	0	0
0.11298	11.214	-1.1528	-9.5887	0	0	0	0
0.12084	11.139	-1.1623	-9.374	0	0	0	0
0.13009	11.099	-1.17	-9.1525	0	0	0	0
0.1374	11.081	-1.1757	-8.9335	0	0	0	0
0.14098	11.071	-1.1805	-8.7181	0	0	0	0
0.14138	11.063	-1.1868	-8.5019	0	0	0	0
0.13999	11.056	-1.1965	-8.2815	0	0	0	0
0.13785	11.053	-1.2109	-8.0561	0	0	0	0
0.13541	11.051	-1.2308	-7.8218	0	0	0	0
0.13267	11.051	-1.2564	-7.5748	0	0	0	0
0.12943	11.052	-1.2862	-7.3206	0	0	0	0
0.12541	11.055	-1.3167	-7.0733	0	0	0	0
0.12062	11.057	-1.3443	-6.8433	0	0	0	0
0.11547	11.059	-1.367	-6.6305	0	0	0	0
0.11067	11.061	-1.385	-6.4277	0	0	0	0
0.10673	11.061	-1.3994	-6.226	0	0	0	0
0.10389	11.061	-1.411	-6.0167	0	0	0	0
0.10222	11.06	-1.4195	-5.7977	0	0	0	0
0.10184	11.06	-1.4231	-5.5794	0	0	0	0
0.10312	11.063	-1.418	-5.3835	0	0	0	0
0.10658	11.072	-1.3995	-5.2325	0	0	0	0
0.11289	11.09	-1.3642	-5.138	0	0	0	0
0.12248	11.117	-1.3119	-5.0961	-1.306	-4.8814	-1.3067	-4.8871
0.13507	11.155	-1.2459	-5.0889	0	0	0	0
0.14918	11.198	-1.1725	-5.0883	0	0	0	0
0.1624	11.236	-1.0992	-5.0633	0	0	0	0
0.17261	11.253	-1.0325	-4.9907	0	0	0	0
0.17894	11.233	-0.97621	-4.8601	0	0	0	0
0.18196	11.166	-0.93223	-4.6747	0	0	0	0
0.18328	11.048	-0.90106	-4.448	0	0	0	0
0.18509	10.892	-0.88125	-4.1974	0	0	0	0
0.18967	10.725	-0.86964	-3.9417	0	0	0	0
0.19901	10.582	-0.8629	-3.7006	0	0	0	0
0.21493	10.489	-0.85901	-3.4896	0	0	0	0
0.2391	10.455	-0.85734	-3.3149	0	0	0	0
0.27274	10.48	-0.85772	-3.1701	0	0	0	0
0.31651	10.559	-0.85966	-3.0402	0	0	0	0
0.37029	10.679	-0.86216	-2.9104	0	0	0	0
0.43307	10.818	-0.86355	-2.7763	0	0	0	0
0.50343	10.959	-0.86161	-2.6474	0	0	0	0
0.58	11.094	-0.85394	-2.54	0	0	0	0
0.66101	11.225	-0.83878	-2.4649	0	0	0	0
0.74394	11.356	-0.81601	-2.4228	0	0	0	0
0.82659	11.492	-0.78797	-2.4075	0	0	0	0
0.90832	11.637	-0.75889	-2.4101	0	0	0	0
0.98926	11.796	-0.73283	-2.4222	0	0	0	0
1.0684	11.966	-0.71201	-2.437	0	0	0	0
1.1435	12.138	-0.69687	-2.4497	0	0	0	0
1.2118	12.306	-0.68674	-2.4566	0	0	0	0
1.2709	12.46	-0.68009	-2.4547	0	0	0	0
1.3191	12.583	-0.67479	-2.4413	0	0	0	0
1.3567	12.66	-0.66852	-2.4146	0	0	0	0
1.3862	12.691	-0.65931	-2.3748	1.3509	12.781	0	0
1.4102	12.687	-0.64595	-2.3249	0	0	0	0
1.4304	12.665	-0.62819	-2.2702	0	0	0	0
1.4475	12.646	-0.60693	-2.2162	0	0	0	0
1.4617	12.637	-0.58441	-2.1678	0	0	0	0
1.4729	12.639	-0.56311	-2.1295	0	0	0	0
1.4813	12.65	-0.54367	-2.1038	0	0	0	0
1.4879	12.672	-0.52403	-2.0914	0	0	1.4885	12.695
1.4942	12.714	-0.50042	-2.0918	0	0	0	0
1.5021	12.785	-0.46901	-2.1047	0	0	0	0
1.513	12.892	-0.42795	-2.1298	0	0	0	0
1.5273	13.039	-0.37898	-2.1663	0	0	0	0
1.5448	13.219	-0.32667	-2.212	0	0	0	0
1.5646	13.417	-0.27596	-2.2632	0	0	0	0
1.5851	13.604	-0.23011	-2.3142	0	0	0	0
1.6036	13.745	-0.19022	-2.3592	0	0	0	0
1.6177	13.816	-0.15589	-2.3956	0	0	0	0
1.625	13.811	-0.12677	-2.4255	0	0	0	0
1.6244	13.744	-0.10254	-2.4545	0	0	0	0
1.6158	13.643	-0.081497	-2.4904	0	0	0	0
1.6001	13.54	-0.060036	-2.5421	0	0	0	0
1.5787	13.457	-0.033788	-2.6159	0	0	0	0
1.5527	13.404	0.000491	-2.7126	0	0	0	0
1.5226	13.38	0.042654	-2.8265	0	0	0	0
1.4892	13.379	0.087673	-2.9494	0	0	0	0
1.4527	13.393	0.12773	-3.0776	0	0	0	0
1.4126	13.415	0.15697	-3.2145	0	0	0	0
1.3679	13.443	0.17416	-3.3656	0	0	0	0
1.3185	13.472	0.18227	-3.5309	0	0	0	0
1.2653	13.504	0.18736	-3.7033	0	0	0	0
1.21	13.54	0.19653	-3.8738	0	0	0	0
1.1544	13.585	0.21506	-4.0388	0	0	0	0
1.1012	13.647	0.24424	-4.2032	0	0	0	0
1.0534	13.735	0.28166	-4.374	0	0	0	0
1.0138	13.857	0.3237	-4.5534	0	0	0	0
0.98413	14.018	0.36779	-4.7344	0	0	0	0
0.96471	14.209	0.41283	-4.9033	0	0	0	0
0.95353	14.405	0.45867	-5.0515	0	0	0	0
0.94672	14.572	0.50584	-5.1836	0	0	0	0
0.94	14.685	0.55478	-5.3139	0	0	0	0
0.92957	14.735	0.6055	-5.4557	0	0	0	0
0.9122	14.732	0.65812	-5.6142	0	0	0	0
0.88587	14.69	0.71296	-5.788	0	0	0	0
0.85049	14.631	0.7697	-5.9752	0	0	0	0
0.80765	14.567	0.82706	-6.1751	0	0	0	0
0.75974	14.508	0.88325	-6.3857	0	0	0	0
0.71024	14.459	0.93668	-6.6035	0	0	0	0
0.6636	14.425	0.98607	-6.8236	0	0	0	0
0.62301	14.404	1.0304	-7.0415	0	0	0	0
0.58902	14.387	1.0692	-7.2548	0	0	0	0
0.56037	14.362	1.1025	-7.4627	0	0	0	0
0.53496	14.314	1.1304	-7.6655	0	0	0	0
0.51036	14.23	1.1541	-7.8661	0	0	0	0
0.48471	14.104	1.1749	-8.0676	0	0	0	0
0.45801	13.942	1.1932	-8.2719	0	0	0	0
0.43201	13.765	1.2085	-8.4811	0	0	0	0
0.40857	13.596	1.2203	-8.6987	0	0	0	0
0.38844	13.45	1.2286	-8.9264	0	0	0	0
0.3716	13.329	1.2347	-9.1617	0	0	0	0
0.35792	13.234	1.2404	-9.3984	0	0	0	0
0.34693	13.163	1.2476	-9.6305	0	0	0	0
0.33729	13.116	1.2557	-9.8572	0	0	0	0
0.32693	13.088	1.2622	-10.082	0	0	0	0
0.31368	13.075	1.2626	-10.31	0	0	0	0
0.29616	13.077	1.2531	-10.546	0	0	0	0
0.27463	13.096	1.2314	-10.788	0	0	0	0
0.25104	13.139	1.1982	-11.03	0	0	0	0
0.22805	13.208	1.1566	-11.256	0	0	0	0
0.20758	13.293	1.1097	-11.455	0	0	0	0
0.1903	13.376	1.059	-11.622	0	0	0	0
0.17651	13.443	1.0047	-11.763	0	0	0	0
0.16687	13.481	0.94647	-11.893	0	0	0	0
0.16184	13.483	0.88367	-12.023	0	0	0	0
0.1607	13.442	0.81667	-12.167	0	0	0	0
0.16181	13.361	0.74726	-12.327	0	0	0	0
0.16347	13.253	0.67748	-12.504	0	0	0	0
0.16432	13.139	0.60824	-12.693	0	0	0	0
0.16316	13.041	0.53937	-12.885	0	0	0	0
0.1587	12.97	0.47098	-13.074	0	0	0	0
0.14958	12.93	0.40465	-13.253	0	0	0	0
0.13471	12.916	0.34345	-13.419	0	0	0	0
0.1141	12.924	0.29033	-13.573	0.24909	-13.485	0	0
0.089394	12.945	0.24601	-13.717	0	0	0	0
0.063256	12.973	0.20809	-13.851	0	0	0	0
0.037709	13.004	0.17246	-13.977	0	0	0	0
0.013329	13.03	0.13582	-14.095	0	0	0	0
-0.010162	13.049	0.096918	-14.202	0	0	0	0
-0.032944	13.051	0.05617	-14.299	0	0	0	0
-0.055065	13.029	0.014811	-14.388	0	0	0	0
-0.077161	12.973	-0.026047	-14.471	0	0	0	0
-0.10037	12.879	-0.065998	-14.549	0	0	0	0
-0.12511	12.748	-0.10465	-14.619	0	0	0	0
-0.15011	12.596	-0.14035	-14.681	0	0	0	0
-0.1728	12.448	-0.17006	-14.736	0	0	-0.19595	-14.725
-0.191	12.326	-0.19054	-14.787	0	0	0	0
-0.2042	12.241	-0.19936	-14.837	0	0	0	0
-0.2136	12.192	-0.19547	-14.888	0	0	0	0
-0.22134	12.17	-0.17958	-14.942	0	0	0	0
-0.22962	12.167	-0.15457	-15.002	0	0	0	0
-0.24005	12.174	-0.12492	-15.072	0	0	0	0
-0.25291	12.182	-0.095303	-15.154	0	0	0	0
-0.26664	12.183	-0.06933	-15.251	0	0	0	0
-0.27804	12.17	-0.048845	-15.359	0	0	0	0
-0.28359	12.14	-0.033662	-15.474	0	0	0	0
-0.28058	12.094	-0.02232	-15.588	0	0	0	0
-0.26744	12.038	-0.013078	-15.691	0	0	0	0
-0.24369	11.983	-0.004358	-15.777	0	0	0	0
-0.21018	11.938	0.005068	-15.843	0	0	0	0
-0.1697	11.905	0.016085	-15.888	0	0	0	0
-0.12655	11.881	0.029432	-15.917	0	0	0	0
-0.084772	11.857	0.045499	-15.935	0	0	0	0
-0.046959	11.822	0.06369	-15.948	0	0	0	0
-0.013541	11.763	0.082348	-15.957	0	0	0	0
0.017824	11.68	0.099701	-15.966	0	0	0	0
0.051832	11.585	0.11488	-15.976	0	0	0	0
0.094118	11.499	0.12796	-15.987	0	0	0	0
0.14994	11.445	0.13945	-16	0	0	0	0
0.22232	11.438	0.14988	-16.012	0	0	0	0
0.31015	11.47	0.15991	-16.023	0	0	0	0
0.40948	11.518	0.17031	-16.031	0	0	0	0
0.5167	11.556	0.18165	-16.034	0	0	0	0
0.6287	11.57	0.19411	-16.031	0	0	0	0
0.74036	11.557	0.20737	-16.017	0	0	0	0
0.84408	11.525	0.22092	-15.988	0	0	0	0
0.93266	11.485	0.23438	-15.942	0	0	0	0
1.0024	11.446	0.2472	-15.877	0	0	0	0
1.0535	11.412	0.25835	-15.794	0	0	0	0
1.0884	11.385	0.26674	-15.695	0	0	0	0
1.11	11.364	0.27175	-15.584	0	0	0	0
1.1214	11.348	0.27358	-15.466	0	0	0	0
1.1259	11.334	0.27313	-15.346	0	0	0	0
1.1263	11.318	0.2719	-15.23	0	0	0	0
1.1252	11.301	0.27159	-15.123	0	0	0	0
1.1244	11.281	0.27327	-15.031	0	0	0	0
1.1251	11.264	0.27664	-14.953	1.1158	11.309	0	0
1.1282	11.26	0.28048	-14.885	0	0	0	0
1.1333	11.283	0.28356	-14.82	0	0	0	0
1.1394	11.346	0.28494	-14.753	0	0	0	0
1.144	11.448	0.28383	-14.678	0	0	0	0
1.1441	11.57	0.27958	-14.595	0	0	0	0
1.1377	11.68	0.27148	-14.502	0	0	0	0
1.1246	11.753	0.25848	-14.404	0	0	0	0
1.1069	11.784	0.23967	-14.305	0	0	0	0
1.0885	11.78	0.21522	-14.211	0	0	0	0
1.0732	11.761	0.1868	-14.127	0	0	0	0
1.0629	11.745	0.1574	-14.056	0	0	0	0
1.0576	11.748	0.1307	-14	0	0	0	0
1.0561	11.771	0.10988	-13.963	0	0	0	0
1.0559	11.801	0.096337	-13.943	0	0	0	0
1.0551	11.809	0.089619	-13.937	0	0	0	0
1.0534	11.777	0.088115	-13.941	0	0	0	0
1.0529	11.712	0.089667	-13.951	0	0	0	0
1.0558	11.641	0.091929	-13.961	0	0	0	0
1.0628	11.59	0.092986	-13.969	0	0	0	0
1.0726	11.57	0.092051	-13.975	0	0	0	0
1.0827	11.578	0.089371	-13.982	0	0	1.0745	11.635
1.0902	11.6	0.085427	-13.996	0	0	0	0
1.0921	11.625	0.080442	-14.021	0	0	0	0
1.086	11.643	0.07451	-14.059	0	0	0	0
1.0698	11.65	0.067862	-14.107	0	0	0	0
1.0418	11.644	0.060858	-14.162	0	0	0	0
1.0017	11.628	0.053778	-14.219	0	0	0	0
0.95169	11.605	0.046747	-14.273	0	0	0	0
0.89663	11.578	0.039533	-14.32	0	0	0	0
0.84106	11.547	0.03109	-14.355	0	0	0	0
0.7863	11.506	0.019375	-14.377	0	0	0	0
0.73098	11.453	0.001814	-14.384	0	0	0	0
0.67451	11.385	-0.023764	-14.381	0	0	0	0
0.61965	11.309	-0.058152	-14.37	0	0	0	0
0.57095	11.234	-0.10025	-14.356	0	0	0	0
0.53077	11.165	-0.14722	-14.342	0	0	0	0
0.49772	11.098	-0.19539	-14.335	0	0	0	0
0.46872	11.026	-0.24129	-14.333	0	0	0	0
0.44133	10.947	-0.28242	-14.335	0	0	0	0
0.41487	10.861	-0.31767	-14.337	0	0	0	0
0.38967	10.779	-0.34766	-14.334	-0.37478	-14.337	0	0
0.36562	10.712	-0.37485	-14.322	0	0	0	0
0.34179	10.667	-0.40301	-14.301	0	0	0	0
0.31713	10.643	-0.43576	-14.271	0	0	0	0
0.29119	10.637	-0.47489	-14.237	0	0	0	0
0.26439	10.643	-0.51968	-14.203	0	0	0	0
0.23813	10.656	-0.56786	-14.173	0	0	0	0
0.2142	10.675	-0.61687	-14.147	0	0	0	0
0.19396	10.701	-0.66437	-14.125	0	0	0	0
0.17833	10.737	-0.7082	-14.102	0	0	0	0
0.16833	10.787	-0.74632	-14.079	0	0	0	0
0.16492	10.856	-0.77691	-14.055	0	0	0	0
0.1685	10.943	-0.79886	-14.028	0	0	0	0
0.17855	11.038	-0.81274	-14	0	0	0	0
0.19364	11.134	-0.82085	-13.97	0	0	0	0
0.21221	11.228	-0.82614	-13.938	0	0	0	0
0.23373	11.33	-0.831	-13.907	0	0	-0.81129	-13.866
0.25916	11.452	-0.83673	-13.879	0	0	0	0
0.29001	11.603	-0.84373	-13.856	0	0	0	0
0.32671	11.78	-0.85206	-13.839	0	0	0	0
0.36767	11.96	-0.8621	-13.828	0	0	0	0
0.41	12.113	-0.87453	-13.822	0	0	0	0
0.45131	12.213	-0.88976	-13.817	0	0	0	0
0.49075	12.25	-0.90722	-13.811	0	0	0	0
0.5279	12.228	-0.9253	-13.805	0	0	0	0
0.56105	12.163	-0.94174	-13.798	0	0	0	0
0.58779	12.075	-0.95424	-13.792	0	0	0	0
0.60738	11.978	-0.96076	-13.789	0	0	0	0
0.62151	11.882	-0.95945	-13.792	0	0	0	0
0.63289	11.794	-0.94862	-13.803	0	0	0	0
0.64342	11.721	-0.92737	-13.821	0	0	0	0
0.65324	11.667	-0.89627	-13.847	0	0	0	0
0.66095	11.632	-0.85739	-13.878	0	0	0	0
0.66426	11.613	-0.81366	-13.913	0	0	0	0
0.66055	11.607	-0.7684	-13.95	0	0	0	0
0.64727	11.612	-0.72488	-13.986	0	0	0	0
0.62242	11.627	-0.68587	-14.017	0	0	0	0
0.58543	11.653	-0.65299	-14.037	0	0	0	0
0.53782	11.693	-0.62579	-14.044	0	0	0	0
0.48307	11.747	-0.60201	-14.04	0	0	0	0
0.4259	11.812	-0.57856	-14.029	0	0	0	0
0.37135	11.882	-0.55238	-14.013	0	0	0	0
0.3241	11.947	-0.52089	-13.997	0	0	0	0
0.2878	11.997	-0.48253	-13.981	0	0	0	0
0.26372	12.012	-0.43726	-13.964	0	0	0	0
0.25006	11.979	-0.38655	-13.946	0	0	0	0
0.24241	11.895	-0.33246	-13.927	0	0	0	0
0.23482	11.771	-0.27701	-13.908	0	0	0	0
0.22098	11.618	-0.22238	-13.889	0	0	0	0
0.19622	11.443	-0.171	-13.869	0	0	0	0
0.15948	11.253	-0.12542	-13.851	0	0	0	0
0.11383	11.06	-0.087951	-13.835	0	0	0	0
0.064396	10.886	-0.059675	-13.824	0	0	0	0
0.015711	10.748	-0.039797	-13.819	0	0	0	0
-0.029808	10.655	-0.025813	-13.821	0	0	0	0
-0.071795	10.606	-0.014297	-13.831	-0.062397	10.554	0	0
-0.11066	10.591	-0.001933	-13.848	0	0	0	0
-0.14585	10.599	0.013522	-13.869	0	0	0	0
-0.17528	10.62	0.032861	-13.889	0	0	0	0
-0.19671	10.643	0.056154	-13.903	0	0	-0.22194	10.65
-0.20944	10.663	0.083504	-13.904	0	0	0	0
-0.21458	10.677	0.1145	-13.892	0	0	0	0
-0.21441	10.683	0.14745	-13.87	0	0	0	0
-0.21177	10.681	0.17961	-13.843	0	0	0	0
-0.20944	10.67	0.20795	-13.815	0	0	0	0
-0.20943	10.648	0.23015	-13.791	0	0	0	0
-0.21258	10.614	0.24572	-13.772	0	0	0	0
-0.21852	10.568	0.25611	-13.756	0	0	0	0
-0.2261	10.515	0.26395	-13.74	0	0	0	0
-0.23431	10.461	0.27209	-13.719	0	0	0	0
-0.24302	10.41	0.283	-13.688	0	0	0	0
-0.25308	10.365	0.29841	-13.644	0	0	0	0
-0.26567	10.327	0.31937	-13.583	0	0	0	0
-0.28151	10.304	0.34611	-13.503	0	0	0	0
-0.30007	10.304	0.37793	-13.399	0	0	0	0
-0.31945	10.34	0.41269	-13.273	0	0	0	0
-0.33665	10.418	0.44648	-13.13	0	0	0	0
-0.34798	10.533	0.474	-12.979	0	0	0	0
-0.35002	10.674	0.49022	-12.829	0	0	0	0
-0.34081	10.832	0.49166	-12.689	0	0	0	0
-0.32078	11.006	0.47669	-12.561	0	0	0	0
-0.29231	11.188	0.44528	-12.442	0	0	0	0
-0.25823	11.367	0.39934	-12.325	0	0	0	0
-0.21982	11.533	0.34312	-12.207	0	0	0	0
-0.17679	11.683	0.28223	-12.085	0	0	0	0
-0.12945	11.817	0.22154	-11.959	0	0	0	0
-0.080281	11.934	0.164	-11.834	0	0	0	0
-0.033184	12.027	0.11086	-11.713	0	0	0	0
0.008174	12.088	0.062155	-11.598	0	0	0	0
0.041858	12.11	0.016257	-11.485	0	0	0	0
0.068431	12.099	-0.030798	-11.368	0	0	0	0
0.090063	12.068	-0.085109	-11.245	0	0	0	0
0.10854	12.033	-0.15297	-11.115	0	0	0	0
0.12434	12.006	-0.23765	-10.981	0	0	0	0
0.13761	11.993	-0.33728	-10.847	0	0	0	0
0.1492	12	-0.44621	-10.716	0	0	0	0
0.16052	12.025	-0.55865	-10.593	0	0	0	0
0.17274	12.064	-0.67151	-10.477	0	0	0	0
0.1861	12.11	-0.78414	-10.369	0	0	0	0
0.2002	12.151	-0.89645	-10.265	0	0	0	0
0.21466	12.179	-1.0081	-10.16	0	0	0	0
0.22925	12.193	-1.1185	-10.047	0	0	0	0
0.24331	12.195	-1.2273	-9.9219	0	0	0	0
0.25575	12.19	-1.3335	-9.7875	0	0	0	0
0.26596	12.185	-1.436	-9.6523	0	0	0	0
0.2751	12.186	-1.534	-9.525	0	0	0	0
0.28575	12.199	-1.6279	-9.4095	-1.563	-9.5082	0	0
0.29946	12.23	-1.717	-9.3077	0	0	0	0
0.31466	12.285	-1.7988	-9.2215	0	0	0	0
0.32752	12.366	-1.8693	-9.1507	0	0	0	0
0.335	12.468	-1.9255	-9.0919	0	0	0	0
0.33673	12.572	-1.967	-9.0403	0	0	0	0
0.33413	12.662	-1.9957	-8.9915	0	0	0	0
0.32901	12.73	-2.0159	-8.9408	0	0	0	0
0.32296	12.776	-2.0323	-8.8826	0	0	0	0
0.31763	12.81	-2.0491	-8.8123	0	0	0	0
0.31513	12.841	-2.0684	-8.7296	0	0	-2.0526	-8.7075
0.31809	12.88	-2.0905	-8.6397	0	0	0	0
0.32864	12.935	-2.1142	-8.5497	0	0	0	0
0.34657	13.007	-2.1384	-8.4646	0	0	0	0
0.36845	13.085	-2.1628	-8.3858	0	0	0	0
0.38939	13.148	-2.1886	-8.3101	0	0	0	0
0.40583	13.18	-2.217	-8.2325	0	0	0	0
0.41674	13.183	-2.2479	-8.1507	0	0	0	0
0.42287	13.167	-2.2787	-8.0698	0	0	0	0
0.42566	13.143	-2.3057	-7.999	0	0	0	0
0.42651	13.118	-2.3265	-7.9453	0	0	0	0
0.42652	13.092	-2.3414	-7.9098	0	0	0	0
0.42608	13.063	-2.3522	-7.8897	0	0	0	0
0.42375	13.028	-2.3611	-7.8814	0	0	0	0
0.41521	12.988	-2.3698	-7.8822	0	0	0	0
0.39463	12.948	-2.3784	-7.8907	0	0	0	0
0.35745	12.917	-2.3854	-7.9074	0	0	0	0
0.30121	12.908	-2.3873	-7.9333	0	0	0	0
0.22494	12.927	-2.3802	-7.9688	0	0	0	0
0.12928	12.977	-2.3622	-8.013	0	0	0	0
0.016068	13.052	-2.335	-8.0646	0	0	0	0
-0.11281	13.143	-2.303	-8.1223	0	0	0	0
-0.25539	13.238	-2.2706	-8.1861	0	0	0	0
-0.41007	13.328	-2.2406	-8.2562	0	0	0	0
-0.57696	13.411	-2.2129	-8.3337	0	0	0	0
-0.7568	13.488	-2.1853	-8.4206	0	0	0	0
-0.94741	13.556	-2.1554	-8.5183	0	0	0	0
-1.1419	13.606	-2.123	-8.6234	0	0	0	0
-1.3303	13.622	-2.0896	-8.7301	0	0	0	0
-1.504	13.595	-2.0556	-8.8349	0	0	0	0
-1.658	13.533	-2.0193	-8.9371	-1.6537	13.347	0	0
-1.7905	13.461	-1.9796	-9.037	0	0	0	0
-1.9018	13.403	-1.9363	-9.1352	0	0	0	0
-1.9952	13.372	-1.8907	-9.2315	0	0	0	0
-2.0757	13.369	-1.8446	-9.3226	0	0	0	0
-2.1473	13.386	-1.8	-9.4048	0	0	0	0
-2.2099	13.412	-1.7579	-9.4794	0	0	0	0
-2.2626	13.433	-1.7184	-9.5524	0	0	0	0
-2.3071	13.439	-1.6808	-9.6305	0	0	0	0
-2.3487	13.425	-1.6429	-9.7169	0	0	0	0
-2.3943	13.391	-1.602	-9.8107	0	0	0	0
-2.4494	13.343	-1.5556	-9.9067	0	0	-2.3944	13.162
-2.5154	13.29	-1.5032	-10	0	0	0	0
-2.5897	13.239	-1.4453	-10.092	0	0	0	0
-2.6658	13.195	-1.3828	-10.19	0	0	0	0
-2.7366	13.164	-1.3168	-10.303	0	0	0	0
-2.7976	13.15	-1.2496	-10.431	0	0	0	0
-2.8487	13.155	-1.184	-10.568	0	0	0	0
-2.8919	13.185	-1.1217	-10.704	0	0	0	0
-2.9294	13.241	-1.0622	-10.83	0	0	0	0
-2.9621	13.322	-1.0035	-10.943	0	0	0	0
-2.9893	13.411	-0.94314	-11.04	0	0	0	0
-3.0099	13.493	-0.87865	-11.125	0	0	0	0
-3.024	13.552	-0.80714	-11.203	0	0	0	0
-3.0334	13.586	-0.7248	-11.278	0	0	0	0
-3.0404	13.596	-0.62837	-11.353	0	0	0	0
-3.0474	13.586	-0.51841	-11.426	0	0	0	0
-3.0559	13.564	-0.40096	-11.498	0	0	0	0
-3.0663	13.54	-0.28543	-11.57	0	0	0	0
-3.0772	13.526	-0.18049	-11.644	0	0	0	0
-3.0868	13.535	-0.090938	-11.72	0	0	0	0
-3.0932	13.57	-0.016864	-11.792	0	0	0	0
-3.0949	13.628	0.044666	-11.856	0	0	0	0
-3.0901	13.702	0.096902	-11.911	0	0	0	0
-3.0769	13.787	0.14118	-11.956	0	0	0	0
-3.0524	13.871	0.17668	-11.989	0.22433	-11.995	0	0
-3.0115	13.932	0.20214	-12.01	0	0	0	0
-2.9475	13.946	0.21771	-12.021	0	0	0	0
-2.8571	13.902	0.22517	-12.024	0	0	0	0
-2.7451	13.81	0.2271	-12.026	0	0	0	0
-2.6236	13.693	0.2262	-12.033	0	0	0	0
-2.505	13.571	0.22502	-12.053	0	0	0	0
-2.3954	13.453	0.22594	-12.092	0	0	0	0
-2.2934	13.347	0.23117	-12.155	0	0	0.22468	-12.002
-2.1925	13.261	0.24263	-12.244	0	0	0	0
-2.0844	13.207	0.26163	-12.354	0	0	0	0
-1.962	13.189	0.28855	-12.478	0	0	0	0
-1.8227	13.199	0.3226	-12.611	0	0	0	0
-1.6697	13.22	0.3623	-12.748	0	0	0	0
-1.5102	13.228	0.40621	-12.882	0	0	0	0
-1.3518	13.207	0.45257	-13.008	0	0	0	0
-1.1995	13.147	0.4985	-13.124	0	0	0	0
-1.0569	13.053	0.54007	-13.233	0	0	0	0
-0.92799	12.943	0.5742	-13.34	0	0	0	0
-0.81715	12.842	0.60024	-13.447	0	0	0	0
-0.72698	12.769	0.6193	-13.553	0	0	0	0
-0.65592	12.733	0.632	-13.654	0	0	0	0
-0.59848	12.739	0.63782	-13.749	0	0	0	0
-0.54784	12.788	0.63656	-13.835	0	0	0	0
-0.49816	12.877	0.62997	-13.913	0	0	0	0
-0.44467	12.995	0.62169	-13.982	0	0	0	0
-0.3831	13.125	0.61542	-14.043	0	0	0	0
-0.31013	13.246	0.61302	-14.094	0	0	0	0
-0.22463	13.344	0.61433	-14.138	0	0	0	0
-0.12773	13.409	0.6186	-14.176	0	0	0	0
-0.021038	13.446	0.62549	-14.21	0	0	0	0
0.094943	13.459	0.63506	-14.241	0	0	0	0
0.2195	13.448	0.64705	-14.268	0	0	0	0
0.35008	13.41	0.66014	-14.287	0	0	0	0
0.48285	13.343	0.67187	-14.294	0	0	0	0
0.61452	13.248	0.67962	-14.287	0	0	0	0
0.74407	13.128	0.68161	-14.266	0	0	0	0
0.87331	12.988	0.67675	-14.232	0	0	0	0
1.0052	12.837	0.66467	-14.19	0	0	0	0
1.1411	12.688	0.6457	-14.143	0	0	0	0
1.2794	12.551	0.6205	-14.098	0	0	0	0
1.4155	12.436	0.58994	-14.058	0	0	0	0
1.545	12.347	0.5557	-14.028	0	0	0	0
1.6666	12.283	0.52005	-14.007	1.659	12.246	0	0
1.7825	12.244	0.48482	-13.992	0	0	0	0
1.8956	12.223	0.45041	-13.975	0	0	0	0
2.0067	12.204	0.41552	-13.951	0	0	0	0
2.1145	12.165	0.37808	-13.92	0	0	0	0
2.2178	12.083	0.33741	-13.883	0	0	0	0
2.3165	11.951	0.29541	-13.843	0	0	0	0
2.4109	11.785	0.25518	-13.803	0	0	0	0
2.5017	11.614	0.21834	-13.762	0	0	0	0
2.5891	11.461	0.18386	-13.721	0	0	0	0
2.6712	11.329	0.14896	-13.679	0	0	0	0
2.7458	11.206	0.11111	-13.636	0	0	0	0
2.812	11.083	0.069748	-13.59	0	0	0	0
2.8711	10.96	0.026397	-13.54	0	0	0	0
2.9244	10.835	-0.01784	-13.482	0	0	0	0
2.9729	10.703	-0.064326	-13.414	0	0	0	0
3.0173	10.561	-0.1155	-13.336	0	0	0	0
3.0584	10.407	-0.17196	-13.253	0	0	2.9835	10.455
3.0968	10.251	-0.23136	-13.169	0	0	0	0
3.1323	10.112	-0.29	-13.087	0	0	0	0
3.165	10.012	-0.34511	-13.004	0	0	0	0
3.1962	9.9685	-0.39566	-12.92	0	0	0	0
3.2277	9.988	-0.44104	-12.833	0	0	0	0
3.2605	10.062	-0.47892	-12.741	0	0	0	0
3.295	10.174	-0.5051	-12.639	0	0	0	0
3.3313	10.312	-0.51623	-12.525	0	0	0	0
3.3698	10.469	-0.51281	-12.399	0	0	0	0
3.4097	10.632	-0.49918	-12.26	0	0	0	0
3.4481	10.785	-0.48128	-12.112	0	0	0	0
3.4804	10.91	-0.46533	-11.959	0	0	0	0
3.5029	10.998	-0.45785	-11.811	0	0	0	0
3.5144	11.051	-0.46484	-11.671	0	0	0	0
3.5158	11.08	-0.48944	-11.542	0	0	0	0
3.5083	11.094	-0.53052	-11.417	0	0	0	0
3.4932	11.103	-0.58357	-11.29	0	0	0	0
3.4716	11.117	-0.6433	-11.157	0	0	0	0
3.4446	11.142	-0.70561	-11.019	0	0	0	0
3.4141	11.184	-0.76799	-10.885	0	0	0	0
3.3826	11.242	-0.8294	-10.758	0	0	0	0
3.3523	11.313	-0.88998	-10.636	0	0	0	0
3.3235	11.389	-0.95016	-10.517	0	0	0	0
3.2959	11.457	-1.0107	-10.397	0	0	0	0
3.2696	11.507	-1.0734	-10.273	0	0	0	0
3.2446	11.534	-1.1413	-10.144	0	0	0	0
3.2204	11.536	-1.2168	-10.01	0	0	0	0
3.1966	11.515	-1.3004	-9.8715	0	0	0	0
3.1731	11.477	-1.3909	-9.7336	0	0	0	0
3.1514	11.431	-1.4868	-9.601	0	0	0	0
3.1335	11.39	-1.5864	-9.4757	0	0	0	0
3.1201	11.363	-1.688	-9.3553	0	0	0	0
3.1101	11.358	-1.7896	-9.2331	0	0	0	0
3.1009	11.377	-1.8896	-9.1002	0	0	0	0
3.0895	11.42	-1.9873	-8.9483	0	0	0	0
3.0732	11.483	-2.0816	-8.7744	0	0	0	0
3.05	11.556	-2.1718	-8.5831	0	0	0	0
3.0191	11.625	-2.2587	-8.3854	0	0	0	0
2.981	11.679	-2.3434	-8.1954	0	0	0	0
2.9377	11.711	-2.4269	-8.023	0	0	0	0
2.8912	11.72	-2.5109	-7.8678	0	0	0	0
2.8442	11.709	-2.5972	-7.7198	0	0	0	0
2.7999	11.686	-2.6869	-7.5659	0	0	0	0
2.7606	11.661	-2.7793	-7.3965	0	0	0	0
2.7268	11.64	-2.8727	-7.207	0	0	0	0
2.6964	11.625	-2.9664	-6.9982	0	0	0	0
2.6652	11.613	-3.0593	-6.7777	0	0	0	0
2.6291	11.598	-3.1487	-6.559	0	0	0	0
2.5859	11.574	-3.2303	-6.3564	0	0	0	0
2.5368	11.538	-3.3013	-6.1766	0	0	0	0
2.4853	11.491	-3.3618	-6.0177	0	0	0	0
2.4363	11.436	-3.4142	-5.8707	0	0	0	0
2.3946	11.381	-3.4627	-5.7236	-3.416	-5.8469	0	0
2.3624	11.337	-3.5112	-5.5669	0	0	0	0
2.3368	11.315	-3.5629	-5.3959	0	0	0	0
2.3108	11.323	-3.6204	-5.2122	0	0	0	0
2.2774	11.361	-3.6848	-5.0218	0	0	0	0
2.2324	11.417	-3.7553	-4.8334	0	0	0	0
2.1736	11.47	-3.8278	-4.6562	0	0	0	0
2.1002	11.503	-3.8976	-4.4951	0	0	0	0
2.0135	11.507	-3.9627	-4.3471	0	0	-3.9462	-4.3987
1.9176	11.484	-4.025	-4.2041	0	0	0	0
1.819	11.436	-4.087	-4.0593	0	0	0	0
1.7247	11.367	-4.1503	-3.9118	0	0	0	0
1.6411	11.285	-4.213	-3.7665	0	0	0	0
1.5724	11.201	-4.2716	-3.6298	0	0	0	0
1.5178	11.125	-4.3226	-3.5034	0	0	0	0
1.4728	11.059	-4.3652	-3.3832	0	0	0	0
1.4326	11.003	-4.4014	-3.263	0	0	0	0
1.3955	10.96	-4.4336	-3.1399	0	0	0	0
1.3622	10.933	-4.4636	-3.0168	0	0	0	0
1.3356	10.924	-4.4917	-2.9033	0	0	0	0
1.3186	10.932	-4.5175	-2.81	0	0	0	0
1.3121	10.956	-4.541	-2.7427	0	0	0	0
1.3134	10.994	-4.5625	-2.6998	0	0	0	0
1.3174	11.044	-4.582	-2.6762	0	0	0	0
1.3181	11.099	-4.5987	-2.6664	0	0	0	0
1.3116	11.147	-4.6114	-2.6654	0	0	0	0
1.2981	11.178	-4.6199	-2.6696	0	0	0	0
1.2815	11.185	-4.6246	-2.6762	0	0	0	0
1.2691	11.163	-4.6268	-2.6828	0	0	0	0
1.2688	11.114	-4.628	-2.6873	0	0	0	0
1.2882	11.047	-4.6297	-2.6873	0	0	0	0
1.3325	10.973	-4.6332	-2.6799	0	0	0	0
1.4027	10.907	-4.6394	-2.6615	0	0	0	0
1.4966	10.861	-4.6488	-2.629	0	0	0	0
1.6097	10.845	-4.6605	-2.5811	0	0	0	0
1.7364	10.861	-4.6718	-2.5209	0	0	0	0
1.869	10.906	-4.6778	-2.4577	0	0	0	0
1.9992	10.97	-4.6726	-2.4029	0	0	0	0
2.1204	11.036	-4.6513	-2.3632	0	0	0	0
2.2302	11.09	-4.6128	-2.3356	0	0	0	0
2.3307	11.12	-4.5607	-2.3108	0	0	0	0
2.4276	11.119	-4.502	-2.2805	0	0	0	0
2.5288	11.086	-4.4436	-2.2457	0	0	0	0
2.6418	11.02	-4.3894	-2.218	0	0	0	0
2.7721	10.924	-4.3383	-2.2124	0	0	0	0
2.9206	10.802	-4.2854	-2.2384	0	0	0	0
3.0825	10.662	-4.2257	-2.2944	0	0	0	0
3.2497	10.516	-4.1565	-2.3705	1.8599	6.1381	0	0
3.4155	10.379	-4.0772	-2.4564	0	0	0	0
3.5762	10.262	-3.9884	-2.5456	0	0	0	0
3.7316	10.171	-3.8914	-2.6346	0	0	0	0
3.8834	10.106	-3.7892	-2.7209	0	0	0	0
4.0343	10.065	-3.6857	-2.8053	0	0	0	0
4.1858	10.048	-3.5838	-2.891	0	0	0	0
4.3357	10.047	-3.484	-2.9821	0	0	0	0
4.4792	10.053	-3.3848	-3.079	0	0	2.5733	5.9101
4.6124	10.062	-3.285	-3.1783	0	0	0	0
4.7331	10.081	-3.1846	-3.2762	0	0	0	0
4.84	10.116	-3.0841	-3.3726	0	0	0	0
4.9322	10.171	-2.9836	-3.4709	0	0	0	0
5.0104	10.25	-2.882	-3.5738	0	0	0	0
5.0753	10.352	-2.7794	-3.679	0	0	0	0
5.1265	10.466	-2.6773	-3.7807	0	0	0	0
5.1622	10.574	-2.5765	-3.8747	0	0	0	0
5.1826	10.656	-2.4747	-3.9608	0	0	0	0
5.191	10.703	-2.3701	-4.0399	0	0	0	0
5.1929	10.715	-2.263	-4.1125	0	0	0	0
5.1945	10.701	-2.1552	-4.1831	0	0	0	0
5.2008	10.67	-2.0475	-4.2618	0	0	0	0
5.2139	10.63	-1.9392	-4.3571	0	0	0	0
5.2333	10.58	-1.8306	-4.4667	0	0	0	0
5.2555	10.521	-1.7253	-4.5814	0	0	0	0
5.276	10.454	-1.6277	-4.6971	0	0	0	0
5.29	10.381	-1.5396	-4.8194	0	0	0	0
5.2939	10.312	-1.4592	-4.9563	0	0	0	0
5.287	10.256	-1.3837	-5.11	0	0	0	0
5.2702	10.225	-1.3103	-5.2767	0	0	0	0
5.2442	10.226	-1.2363	-5.4499	0	0	0	0
5.2096	10.266	-1.1596	-5.6258	0	0	0	0
5.1676	10.354	-1.0789	-5.8055	0	0	0	0
5.1218	10.495	-0.99465	-5.9941	0	0	0	0
5.077	10.685	-0.90927	-6.1959	0	0	0	0
5.0361	10.905	-0.82561	-6.4081	0	0	0	0
4.9982	11.126	-0.74665	-6.6216	0	0	0	0
4.9604	11.317	-0.67607	-6.8286	0	0	0	0
4.9196	11.455	-0.61804	-7.0279	0	0	0	0
4.8735	11.527	-0.57606	-7.2219	0	0	0	0
4.8229	11.535	-0.55175	-7.4121	0	0	0	0
4.7714	11.497	-0.54412	-7.5987	0	0	0	0
4.7235	11.441	-0.54899	-7.7847	0	0	0	0
4.6808	11.389	-0.55805	-7.9735	0	0	0	0
4.6416	11.351	-0.55703	-8.1663	0	0	0	0
4.6031	11.33	-0.52208	-8.365	0	0	0	0
4.5625	11.32	-0.41674	-8.5819	0	0	0	0
4.5171	11.314	-0.19371	-8.8454	0	0	0	0
4.4657	11.308	0.19613	-9.194	0	0	0	0
4.4101	11.296	0.78601	-9.6585	0	0	0	0
4.3552	11.281	1.5632	-10.235	0	0	0	0
4.3068	11.266	2.4454	-10.87	0.22462	-0.66973	0	0
4.2686	11.253	3.3078	-11.48	0	0	3.3374	-9.9507
