## Supplementary material for "How to control unpredictable others in court-net sports": Collegiate match data: u5_4_1.txt

0.36062	13.398	-3.7259	-12.052	0	0	0.36058	13.399
0.36064	13.399	-3.7413	-12.029	0	0	0	0
0.36066	13.399	-3.7586	-12.01	0	0	0	0
0.36068	13.4	-3.7783	-11.995	0	0	0	0
0.36069	13.402	-3.7994	-11.989	0	0	0	0
0.36065	13.404	-3.8201	-11.992	0	0	0	0
0.36055	13.407	-3.8391	-12.004	0	0	0	0
0.36036	13.409	-3.855	-12.018	0	0	0	0
0.36006	13.409	-3.8668	-12.032	0	0	0	0
0.35963	13.405	-3.874	-12.043	0	0	0	0
0.35913	13.395	-3.8775	-12.053	0	0	0	0
0.35868	13.375	-3.8787	-12.06	0	0	0	0
0.35852	13.343	-3.8802	-12.064	0	0	0	0
0.35902	13.3	-3.8844	-12.062	0	0	0	0
0.36069	13.249	-3.8931	-12.051	0	0	0	0
0.36408	13.202	-3.9068	-12.032	0	0	0	0
0.36966	13.175	-3.9242	-12.006	0	0	0	0
0.3779	13.177	-3.9419	-11.981	0	0	0	0
0.38952	13.21	-3.956	-11.963	0	0	0	0
0.40533	13.266	-3.9633	-11.959	0	0	0	0
0.42564	13.323	-3.9632	-11.968	-0.7163	-2.1133	0	0
0.44985	13.36	-3.9582	-11.985	0	0	0	0
0.47644	13.368	-3.9527	-12.001	0	0	0	0
0.50353	13.354	-3.9505	-12.008	0	0	0	0
0.52952	13.327	-3.9533	-12.003	0	0	0	0
0.55322	13.297	-3.9606	-11.987	0	0	0	0
0.57368	13.269	-3.9702	-11.965	0	0	0	0
0.58999	13.246	-3.9786	-11.944	0	0	0	0
0.60156	13.229	-3.9825	-11.928	0	0	0	0
0.60861	13.218	-3.9806	-11.918	0	0	0	0
0.61242	13.214	-3.9734	-11.91	0	0	0	0
0.61498	13.215	-3.9618	-11.902	0	0	0	0
0.61857	13.223	-3.9468	-11.891	0	0	0	0
0.62556	13.239	-3.9295	-11.874	0	0	0	0
0.63795	13.263	-3.9102	-11.85	0	0	0	0
0.65679	13.295	-3.888	-11.817	0	0	0	0
0.6816	13.332	-3.862	-11.778	0	0	-1.5132	-2.9404
0.7108	13.372	-3.8315	-11.735	0	0	0	0
0.74263	13.417	-3.795	-11.693	0	0	0	0
0.77548	13.473	-3.751	-11.657	0	0	0	0
0.80781	13.536	-3.6977	-11.631	0	0	0	0
0.83809	13.599	-3.6344	-11.62	0	0	0	0
0.86463	13.652	-3.5619	-11.626	0	0	0	0
0.88563	13.69	-3.4822	-11.647	0	0	0	0
0.89985	13.715	-3.398	-11.68	0	0	0	0
0.90742	13.729	-3.3128	-11.723	0	0	0	0
0.91004	13.736	-3.2311	-11.769	0	0	0	0
0.91053	13.737	-3.157	-11.814	0	0	0	0
0.91257	13.73	-3.093	-11.856	0	0	0	0
0.92048	13.712	-3.0403	-11.894	0	0	0	0
0.93889	13.677	-2.9992	-11.928	0	0	0	0
0.97196	13.62	-2.9679	-11.956	0	0	0	0
1.0222	13.537	-2.9412	-11.98	0	0	0	0
1.0893	13.433	-2.912	-12.001	0	0	0	0
1.1701	13.317	-2.8727	-12.023	0	0	0	0
1.2591	13.206	-2.8172	-12.046	0	0	0	0
1.3508	13.113	-2.7419	-12.07	0	0	0	0
1.4414	13.046	-2.6463	-12.096	0	0	0	0
1.5278	13.005	-2.5336	-12.121	0	0	0	0
1.6064	12.986	-2.4086	-12.143	0	0	0	0
1.6714	12.982	-2.2761	-12.159	0	0	0	0
1.717	12.977	-2.1399	-12.171	0	0	0	0
1.7403	12.951	-2.0023	-12.183	0	0	0	0
1.7416	12.889	-1.8645	-12.2	0	0	0	0
1.7236	12.787	-1.7285	-12.224	0	0	0	0
1.6909	12.659	-1.5964	-12.256	0	0	0	0
1.6496	12.528	-1.471	-12.291	0	0	0	0
1.6057	12.412	-1.3556	-12.325	0	0	0	0
1.5628	12.315	-1.2537	-12.354	0	0	0	0
1.5213	12.23	-1.1665	-12.377	0	0	0	0
1.4802	12.143	-1.0923	-12.395	0	0	0	0
1.4383	12.044	-1.0288	-12.408	0	0	0	0
1.3941	11.936	-0.97485	-12.417	0	0	0	0
1.3464	11.824	-0.93026	-12.422	0	0	0	0
1.2947	11.717	-0.89483	-12.425	0	0	0	0
1.2403	11.613	-0.86724	-12.428	0	0	0	0
1.186	11.512	-0.84494	-12.433	0	0	0	0
1.1341	11.409	-0.82471	-12.442	0	0	0	0
1.0861	11.305	-0.80412	-12.454	0.071635	3.1172	0	0
1.0429	11.205	-0.78299	-12.469	0	0	0	0
1.0045	11.114	-0.76326	-12.484	0	0	0	0
0.96922	11.032	-0.74754	-12.498	0	0	0	0
0.93444	10.957	-0.73767	-12.509	0	0	0	0
0.89823	10.888	-0.7344	-12.515	0	0	0	0
0.85959	10.827	-0.7377	-12.515	0	0	0.87764	10.842
0.81811	10.775	-0.74685	-12.505	0	0	0	0
0.77455	10.74	-0.76037	-12.484	0	0	0	0
0.7311	10.728	-0.77633	-12.454	0	0	0	0
0.69047	10.747	-0.79268	-12.42	0	0	0	0
0.65504	10.796	-0.80745	-12.391	0	0	0	0
0.62641	10.86	-0.81899	-12.372	0	0	0	0
0.60529	10.924	-0.82664	-12.366	0	0	0	0
0.59144	10.976	-0.83084	-12.367	0	0	0	0
0.58365	11.01	-0.83257	-12.37	0	0	0	0
0.58019	11.026	-0.83277	-12.369	0	0	0	0
0.5793	11.022	-0.83225	-12.36	0	0	0	0
0.57957	11.001	-0.83162	-12.341	0	0	0	0
0.58007	10.963	-0.83129	-12.311	0	0	0	0
0.58035	10.913	-0.83156	-12.273	0	0	0	0
0.58035	10.858	-0.83274	-12.232	0	0	0	0
0.5803	10.807	-0.83544	-12.194	0	0	0	0
0.58043	10.767	-0.8406	-12.164	0	0	0	0
0.58081	10.74	-0.84918	-12.143	0	0	0	0
0.58133	10.724	-0.86129	-12.13	0	0	0	0
0.58165	10.716	-0.8756	-12.124	0	0	0	0
0.5812	10.715	-0.88967	-12.121	0	0	0	0
0.57913	10.719	-0.90098	-12.12	0	0	0	0
0.57442	10.728	-0.90795	-12.115	0	0	0	0
0.56607	10.744	-0.91051	-12.105	0	0	0	0
0.55352	10.767	-0.91004	-12.085	0	0	0	0
0.53729	10.797	-0.90867	-12.056	0	0	0	0
0.51948	10.831	-0.90883	-12.014	0	0	0	0
0.50286	10.864	-0.91296	-11.956	0	0	0	0
0.48911	10.887	-0.92311	-11.876	0	0	0	0
0.47811	10.892	-0.94037	-11.77	0	0	0	0
0.46869	10.881	-0.96413	-11.637	0	0	0	0
0.45956	10.864	-0.9917	-11.483	0	0	0	0
0.44987	10.849	-1.0196	-11.321	0	0	0	0
0.43964	10.845	-1.0453	-11.157	0	0	0	0
0.42939	10.853	-1.0673	-10.998	-1.0454	-11.102	0	0
0.41941	10.875	-1.0839	-10.847	0	0	0	0
0.4095	10.909	-1.0931	-10.709	0	0	0	0
0.39951	10.95	-1.0941	-10.587	0	0	0	0
0.3899	10.989	-1.0887	-10.48	0	0	0	0
0.38167	11.022	-1.0807	-10.381	0	0	0	0
0.37563	11.05	-1.0742	-10.28	0	0	0	0
0.37187	11.076	-1.0728	-10.175	0	0	0	0
0.36993	11.1	-1.0783	-10.068	0	0	0	0
0.36924	11.118	-1.0912	-9.9643	0	0	0	0
0.36935	11.132	-1.1109	-9.8703	0	0	0	0
0.37013	11.148	-1.1359	-9.7868	0	0	-1.1129	-9.7076
0.37166	11.172	-1.1634	-9.7098	0	0	0	0
0.37426	11.212	-1.1905	-9.6333	0	0	0	0
0.37828	11.273	-1.2147	-9.5531	0	0	0	0
0.38396	11.358	-1.2349	-9.4709	0	0	0	0
0.39122	11.467	-1.2507	-9.3925	0	0	0	0
0.39936	11.598	-1.2624	-9.3232	0	0	0	0
0.40667	11.747	-1.271	-9.2638	0	0	0	0
0.41022	11.902	-1.2768	-9.213	0	0	0	0
0.40673	12.045	-1.2802	-9.1691	0	0	0	0
0.39471	12.164	-1.2811	-9.1316	0	0	0	0
0.37612	12.266	-1.279	-9.1008	0	0	0	0
0.35701	12.36	-1.2726	-9.0773	0	0	0	0
0.34609	12.445	-1.2602	-9.059	0	0	0	0
0.35174	12.515	-1.2414	-9.0405	0	0	0	0
0.37947	12.572	-1.2164	-9.0161	0	0	0	0
0.43156	12.629	-1.1862	-8.985	0	0	0	0
0.5079	12.699	-1.1519	-8.9512	0	0	0	0
0.60625	12.794	-1.1161	-8.9206	0	0	0	0
0.72136	12.915	-1.0828	-8.8992	0	0	0	0
0.84506	13.045	-1.0557	-8.893	0	0	0	0
0.96838	13.156	-1.0361	-8.9067	0	0	0	0
1.0848	13.227	-1.0229	-8.9412	0	0	0	0
1.1921	13.256	-1.0123	-8.9913	0	0	0	0
1.2902	13.257	-0.99973	-9.0482	0	0	0	0
1.3788	13.247	-0.98149	-9.1046	0	0	0	0
1.4557	13.236	-0.95621	-9.1587	1.4809	13.276	0	0
1.5186	13.227	-0.92432	-9.2155	0	0	0	0
1.5669	13.221	-0.88665	-9.2833	0	0	0	0
1.6027	13.219	-0.84454	-9.3692	0	0	0	0
1.6313	13.223	-0.80125	-9.475	0	0	0	0
1.6595	13.235	-0.7615	-9.5975	0	0	0	0
1.6933	13.255	-0.72889	-9.7319	0	0	0	0
1.7343	13.282	-0.70468	-9.872	0	0	0	0
1.7803	13.31	-0.68867	-10.01	0	0	0	0
1.8267	13.334	-0.68011	-10.137	0	0	0	0
1.8697	13.349	-0.67806	-10.25	0	0	0	0
1.9064	13.355	-0.68135	-10.345	0	0	0	0
1.9351	13.354	-0.68852	-10.427	0	0	0	0
1.9548	13.348	-0.69816	-10.503	0	0	0	0
1.9663	13.339	-0.70947	-10.58	0	0	0	0
1.9718	13.323	-0.72224	-10.661	0	0	0	0
1.9739	13.298	-0.73619	-10.742	0	0	1.9696	13.275
1.9754	13.258	-0.75069	-10.822	0	0	0	0
1.9788	13.203	-0.76525	-10.903	0	0	0	0
1.9863	13.134	-0.77999	-10.994	0	0	0	0
1.9993	13.062	-0.79535	-11.102	0	0	0	0
2.0183	13.001	-0.81154	-11.223	0	0	0	0
2.0429	12.966	-0.82849	-11.349	0	0	0	0
2.0724	12.969	-0.84595	-11.467	0	0	0	0
2.1061	13.013	-0.8632	-11.569	0	0	0	0
2.143	13.097	-0.87865	-11.649	0	0	0	0
2.181	13.205	-0.89049	-11.709	0	0	0	0
2.2159	13.311	-0.89783	-11.752	0	0	0	0
2.2431	13.381	-0.90092	-11.781	0	0	0	0
2.2588	13.399	-0.90024	-11.799	0	0	0	0
2.2607	13.372	-0.89521	-11.808	0	0	0	0
2.248	13.317	-0.88333	-11.81	0	0	0	0
2.2212	13.256	-0.85995	-11.813	0	0	0	0
2.1824	13.2	-0.81924	-11.823	0	0	0	0
2.1354	13.153	-0.75642	-11.846	0	0	0	0
2.0839	13.113	-0.67041	-11.884	0	0	0	0
2.031	13.085	-0.56449	-11.936	0	0	0	0
1.9787	13.071	-0.44479	-11.995	0	0	0	0
1.9271	13.073	-0.31833	-12.056	0	0	0	0
1.8738	13.084	-0.1915	-12.112	0	0	0	0
1.8154	13.093	-0.068299	-12.156	0	0	0	0
1.7504	13.089	0.051623	-12.187	0	0	0	0
1.6805	13.067	0.17328	-12.212	0	0	0	0
1.6091	13.04	0.30387	-12.237	0	0	0	0
1.5384	13.023	0.44858	-12.27	0	0	0	0
1.4681	13.025	0.60647	-12.312	0	0	0	0
1.3967	13.048	0.76951	-12.363	0	0	0	0
1.324	13.089	0.92787	-12.422	0	0	0	0
1.2516	13.141	1.0769	-12.488	0	0	0	0
1.1827	13.193	1.2179	-12.56	1.1426	-12.529	0	0
1.1193	13.237	1.3546	-12.636	0	0	0	0
1.061	13.263	1.4899	-12.716	0	0	0	0
1.0068	13.269	1.6253	-12.794	0	0	0	0
0.95646	13.263	1.7605	-12.864	0	0	0	0
0.90939	13.254	1.8924	-12.919	0	0	0	0
0.86397	13.247	2.0168	-12.957	0	0	0	0
0.81824	13.25	2.1289	-12.981	0	0	0	0
0.77134	13.271	2.2252	-12.997	0	0	0	0
0.72365	13.311	2.3057	-13.009	0	0	0	0
0.6758	13.362	2.3741	-13.019	0	0	2.335	-13.012
0.62734	13.411	2.4349	-13.027	0	0	0	0
0.57698	13.451	2.4907	-13.032	0	0	0	0
0.52407	13.485	2.5416	-13.036	0	0	0	0
0.46983	13.523	2.5875	-13.04	0	0	0	0
0.41707	13.579	2.6291	-13.045	0	0	0	0
0.36855	13.657	2.6677	-13.051	0	0	0	0
0.32569	13.747	2.7049	-13.059	0	0	0	0
0.28926	13.831	2.742	-13.071	0	0	0	0
0.26013	13.889	2.7797	-13.086	0	0	0	0
0.23887	13.917	2.8169	-13.104	0	0	0	0
0.22515	13.923	2.852	-13.125	0	0	0	0
0.21792	13.918	2.8837	-13.148	0	0	0	0
0.2158	13.907	2.912	-13.171	0	0	0	0
0.21763	13.891	2.9374	-13.194	0	0	0	0
0.22256	13.863	2.9609	-13.213	0	0	0	0
0.23005	13.816	2.9836	-13.229	0	0	0	0
0.23943	13.739	3.0055	-13.241	0	0	0	0
0.24965	13.625	3.0247	-13.248	0	0	0	0
0.25974	13.473	3.0376	-13.251	0	0	0	0
0.26965	13.297	3.0397	-13.248	0	0	0	0
0.28042	13.122	3.0264	-13.24	0	0	0	0
0.2934	12.971	2.9939	-13.224	0	0	0	0
0.30978	12.863	2.941	-13.201	0	0	0	0
0.33061	12.808	2.8691	-13.172	0	0	0	0
0.35697	12.808	2.782	-13.14	0	0	0	0
0.38944	12.857	2.6856	-13.108	0	0	0	0
0.4274	12.944	2.5857	-13.081	0	0	0	0
0.46892	13.046	2.4869	-13.059	0	0	0	0
0.51157	13.14	2.3916	-13.041	0	0	0	0
0.55322	13.205	2.299	-13.025	0	0	0	0
0.59222	13.233	2.2072	-13.009	0	0	0	0
0.62736	13.228	2.1139	-12.991	0	0	0	0
0.65845	13.206	2.0174	-12.971	0	0	0	0
0.68633	13.179	1.9171	-12.949	0	0	0	0
0.71229	13.152	1.814	-12.927	0	0	0	0
0.7378	13.122	1.7101	-12.91	0	0	0	0
0.76492	13.086	1.6081	-12.903	0	0	0	0
0.79614	13.041	1.5102	-12.908	0	0	0	0
0.83345	12.988	1.417	-12.924	0	0	0	0
0.87749	12.931	1.3271	-12.946	0	0	0	0
0.92753	12.877	1.2384	-12.97	0	0	0	0
0.98204	12.829	1.1487	-12.992	0	0	0	0
1.0402	12.788	1.0565	-13.006	0	0	0	0
1.1023	12.753	0.9613	-13.013	0	0	0	0
1.1687	12.727	0.86297	-13.012	1.1316	12.511	0	0
1.2373	12.712	0.76108	-13.008	0	0	0	0
1.3036	12.708	0.65626	-13.004	0	0	0	0
1.3615	12.705	0.55104	-13.004	0	0	0	0
1.407	12.687	0.44865	-13.01	0	0	0	0
1.4396	12.644	0.35184	-13.024	0	0	0	0
1.4617	12.576	0.26341	-13.046	0	0	0	0
1.4775	12.489	0.1865	-13.071	0	0	0	0
1.4915	12.403	0.12383	-13.094	0	0	0	0
1.5085	12.341	0.076877	-13.112	0	0	0	0
1.5323	12.319	0.045528	-13.127	0	0	0	0
1.5643	12.334	0.027761	-13.139	0	0	0	0
1.6037	12.379	0.020058	-13.149	0	0	0	0
1.6482	12.45	0.018409	-13.158	0	0	0	0
1.6955	12.541	0.019032	-13.165	0	0	0	0
1.7446	12.646	0.018619	-13.172	0	0	0	0
1.795	12.752	0.014411	-13.176	0	0	0	0
1.8462	12.842	0.004258	-13.179	0	0	0	0
1.8976	12.897	-0.013274	-13.177	0	0	0	0
1.9492	12.909	-0.038731	-13.172	0	0	0	0
2.0012	12.876	-0.07153	-13.164	0	0	0	0
2.0532	12.806	-0.10974	-13.156	0	0	2.001	12.908
2.1031	12.713	-0.15056	-13.151	0	0	0	0
2.148	12.613	-0.19181	-13.153	0	0	0	0
2.1849	12.515	-0.23303	-13.161	0	0	0	0
2.2117	12.425	-0.27416	-13.173	0	0	0	0
2.2269	12.34	-0.31351	-13.185	0	0	0	0
2.2296	12.263	-0.34844	-13.193	0	0	0	0
2.2192	12.195	-0.3782	-13.195	0	0	0	0
2.1954	12.133	-0.40508	-13.193	0	0	0	0
2.1591	12.072	-0.43386	-13.188	0	0	0	0
2.1135	12.005	-0.47076	-13.182	0	0	0	0
2.0649	11.929	-0.52179	-13.177	0	0	0	0
2.0203	11.857	-0.59051	-13.171	0	0	0	0
1.985	11.806	-0.67679	-13.166	0	0	0	0
1.961	11.796	-0.77722	-13.159	0	0	0	0
1.9474	11.834	-0.8863	-13.153	0	0	0	0
1.9414	11.915	-0.99788	-13.15	0	0	0	0
1.9397	12.024	-1.1064	-13.154	0	0	0	0
1.9391	12.141	-1.2073	-13.166	0	0	0	0
1.9367	12.252	-1.2971	-13.181	0	0	0	0
1.9308	12.353	-1.3733	-13.194	0	0	0	0
1.9205	12.446	-1.4352	-13.198	0	0	0	0
1.9053	12.531	-1.485	-13.188	0	0	0	0
1.8859	12.609	-1.5277	-13.162	-1.4911	-13.218	0	0
1.8641	12.682	-1.5684	-13.122	0	0	0	0
1.8418	12.757	-1.6104	-13.071	0	0	0	0
1.8194	12.843	-1.6543	-13.019	0	0	0	0
1.7964	12.947	-1.6993	-12.969	0	0	0	0
1.7722	13.068	-1.7443	-12.924	0	0	0	0
1.7476	13.187	-1.7888	-12.884	0	0	0	0
1.7239	13.282	-1.8322	-12.849	0	0	0	0
1.7017	13.337	-1.8735	-12.819	0	0	0	0
1.6794	13.349	-1.9111	-12.794	0	0	0	0
1.6551	13.333	-1.9438	-12.774	0	0	0	0
1.6276	13.306	-1.9717	-12.756	0	0	0	0
1.5971	13.283	-1.9953	-12.738	0	0	0	0
1.5655	13.271	-2.0146	-12.717	0	0	0	0
1.5345	13.272	-2.0291	-12.694	0	0	0	0
1.5053	13.287	-2.0382	-12.67	0	0	0	0
1.4789	13.318	-2.0414	-12.645	0	0	0	0
1.4553	13.365	-2.0393	-12.619	0	0	-2.0531	-12.58
1.4346	13.428	-2.0329	-12.595	0	0	0	0
1.4167	13.502	-2.024	-12.571	0	0	0	0
1.4021	13.579	-2.0147	-12.548	0	0	0	0
1.3903	13.646	-2.0068	-12.526	0	0	0	0
1.3805	13.693	-2.0004	-12.505	0	0	0	0
1.3711	13.717	-1.9941	-12.488	0	0	0	0
1.3614	13.715	-1.9849	-12.476	0	0	0	0
1.3512	13.691	-1.9694	-12.469	0	0	0	0
1.3413	13.646	-1.9443	-12.468	0	0	0	0
1.3319	13.59	-1.9078	-12.476	0	0	0	0
1.3222	13.531	-1.86	-12.495	0	0	0	0
1.3104	13.475	-1.8039	-12.526	0	0	0	0
1.2944	13.418	-1.7442	-12.565	0	0	0	0
1.2724	13.356	-1.6859	-12.607	0	0	0	0
1.2446	13.283	-1.6326	-12.647	0	0	0	0
1.2138	13.2	-1.5862	-12.678	0	0	0	0
1.1838	13.111	-1.5463	-12.699	0	0	0	0
1.1567	13.029	-1.5113	-12.711	0	0	0	0
1.1315	12.963	-1.4791	-12.716	0	0	0	0
1.1062	12.919	-1.4469	-12.717	0	0	0	0
