## Supplementary material for "How to control unpredictable others in court-net sports": Collegiate match data: u5_4_2.txt

-0.44572	12.387	2.0298	-12.093	0	0	-0.44434	12.256
-0.45308	12.433	2.0348	-12.085	0	0	0	0
-0.45989	12.477	2.0324	-12.075	0	0	0	0
-0.46599	12.502	2.0233	-12.062	0	0	0	0
-0.47074	12.492	2.0085	-12.047	0	0	0	0
-0.47351	12.449	1.9897	-12.034	0	0	0	0
-0.47386	12.389	1.969	-12.027	0	0	0	0
-0.47139	12.322	1.9482	-12.027	0	0	0	0
-0.46562	12.253	1.9289	-12.031	0	0	0	0
-0.4563	12.183	1.9122	-12.037	0	0	0	0
-0.44367	12.118	1.8983	-12.039	0	0	0	0
-0.42865	12.066	1.8861	-12.035	0	0	0	0
-0.41259	12.032	1.8715	-12.026	0	0	0	0
-0.39681	12.014	1.8487	-12.013	0	0	0	0
-0.38197	12.005	1.8116	-11.995	0	0	0	0
-0.36821	11.995	1.7565	-11.974	0	0	0	0
-0.35591	11.977	1.6835	-11.95	0	0	0	0
-0.34611	11.952	1.5961	-11.921	0	0	0	0
-0.34004	11.931	1.499	-11.889	0	0	0	0
-0.33847	11.919	1.3958	-11.855	0	0	0	0
-0.34147	11.914	1.2896	-11.823	0	0	0	0
-0.3484	11.915	1.1843	-11.797	0	0	0	0
-0.35768	11.918	1.0853	-11.779	1.0964	-11.739	0	0
-0.36674	11.92	0.99831	-11.768	0	0	0	0
-0.37301	11.921	0.9272	-11.762	0	0	0	0
-0.3755	11.921	0.87239	-11.758	0	0	0	0
-0.37489	11.924	0.83113	-11.756	0	0	0	0
-0.37208	11.936	0.79916	-11.753	0	0	0	0
-0.36711	11.963	0.77165	-11.75	0	0	0	0
-0.35911	12.009	0.74315	-11.745	0	0	0	0
-0.34671	12.078	0.70771	-11.738	0	0	0	0
-0.32874	12.164	0.66022	-11.728	0	0	0	0
-0.30498	12.255	0.59886	-11.715	0	0	0	0
-0.27647	12.333	0.52661	-11.701	0	0	0	0
-0.24573	12.387	0.44946	-11.688	0	0	0.34893	-11.639
-0.21698	12.42	0.37214	-11.677	0	0	0	0
-0.19479	12.445	0.29578	-11.671	0	0	0	0
-0.1812	12.474	0.22001	-11.669	0	0	0	0
-0.17436	12.521	0.14565	-11.673	0	0	0	0
-0.17005	12.594	0.074157	-11.683	0	0	0	0
-0.16461	12.693	0.005606	-11.699	0	0	0	0
-0.15695	12.812	-0.061177	-11.721	0	0	0	0
-0.14805	12.938	-0.12687	-11.747	0	0	0	0
-0.13918	13.066	-0.19021	-11.774	0	0	0	0
-0.13079	13.196	-0.248	-11.801	0	0	0	0
-0.12263	13.328	-0.29698	-11.828	0	0	0	0
-0.11382	13.454	-0.33573	-11.858	0	0	0	0
-0.10266	13.56	-0.36485	-11.895	0	0	0	0
-0.086669	13.639	-0.3861	-11.94	0	0	0	0
-0.063367	13.691	-0.40173	-11.991	0	0	0	0
-0.031615	13.726	-0.41425	-12.042	0	0	0	0
0.007088	13.754	-0.42615	-12.09	0	0	0	0
0.048585	13.783	-0.43923	-12.134	0	0	0	0
0.087614	13.814	-0.45387	-12.174	0	0	0	0
0.1198	13.843	-0.46872	-12.214	0	0	0	0
0.14315	13.865	-0.48157	-12.259	0	0	0	0
0.15837	13.878	-0.49031	-12.313	0	0	0	0
0.16803	13.881	-0.49357	-12.38	0	0	0	0
0.17538	13.873	-0.49121	-12.457	0	0	0	0
0.18351	13.852	-0.48447	-12.54	0	0	0	0
0.19475	13.821	-0.47544	-12.624	0	0	0	0
0.21055	13.78	-0.46629	-12.703	0	0	0	0
0.23136	13.736	-0.45867	-12.772	0	0	0	0
0.25607	13.699	-0.45324	-12.832	0	0	0	0
0.2816	13.68	-0.44957	-12.886	0	0	0	0
0.30407	13.682	-0.44649	-12.936	0	0	0	0
0.3209	13.697	-0.44265	-12.983	0	0	0	0
0.33169	13.716	-0.43725	-13.024	0	0	0	0
0.3376	13.734	-0.43026	-13.06	0	0	0	0
0.34048	13.748	-0.42201	-13.093	0	0	0	0
0.34234	13.755	-0.41238	-13.129	0	0	0	0
0.34505	13.757	-0.4006	-13.172	0	0	0	0
0.3501	13.755	-0.38567	-13.226	0	0	0	0
0.35835	13.748	-0.36671	-13.29	0	0	0	0
0.36958	13.739	-0.34329	-13.36	0	0	0	0
0.38215	13.729	-0.3159	-13.43	0	0	0	0
0.39333	13.72	-0.28597	-13.491	0	0	0	0
0.40004	13.715	-0.25559	-13.541	0	0	0	0
0.39948	13.716	-0.22741	-13.579	0	0	0	0
0.38946	13.725	-0.20383	-13.606	0	0	0	0
0.36942	13.744	-0.18535	-13.627	0	0	0	0
0.34109	13.77	-0.17015	-13.646	0.28202	13.761	0	0
0.30733	13.801	-0.15541	-13.666	0	0	0	0
0.26981	13.834	-0.13939	-13.687	0	0	0	0
0.22825	13.865	-0.12257	-13.707	0	0	0	0
0.18137	13.891	-0.10659	-13.723	0	0	0	0
0.1279	13.904	-0.092874	-13.734	0	0	0	0
0.067384	13.895	-0.082211	-13.742	0	0	0	0
0.001231	13.855	-0.075146	-13.745	0	0	0	0
-0.066449	13.78	-0.07233	-13.746	0	0	0	0
-0.12967	13.675	-0.074389	-13.745	0	0	0	0
-0.18341	13.561	-0.081525	-13.74	0	0	0	0
-0.22636	13.471	-0.093275	-13.734	0	0	0	0
-0.2611	13.427	-0.10838	-13.725	0	0	0	0
-0.29216	13.428	-0.12474	-13.713	0	0	0	0
-0.32374	13.459	-0.14013	-13.7	0	0	0	0
-0.35844	13.502	-0.1532	-13.684	0	0	-0.36024	13.513
-0.39718	13.538	-0.16374	-13.666	0	0	0	0
-0.44035	13.553	-0.17208	-13.646	0	0	0	0
-0.48823	13.538	-0.17879	-13.625	0	0	0	0
-0.54012	13.488	-0.18479	-13.604	0	0	0	0
-0.5935	13.402	-0.1913	-13.586	0	0	0	0
-0.64525	13.29	-0.19939	-13.573	0	0	0	0
-0.69316	13.166	-0.20949	-13.565	0	0	0	0
-0.73596	13.046	-0.22099	-13.562	0	0	0	0
-0.77273	12.942	-0.23188	-13.563	0	0	0	0
-0.80287	12.857	-0.23843	-13.563	0	0	0	0
-0.8267	12.785	-0.23567	-13.557	0	0	0	0
-0.84591	12.721	-0.21871	-13.543	0	0	0	0
-0.86282	12.666	-0.18412	-13.522	0	0	0	0
-0.879	12.623	-0.13061	-13.495	0	0	0	0
-0.89455	12.598	-0.058621	-13.466	0	0	0	0
-0.90814	12.589	0.030698	-13.436	0	0	0	0
-0.9171	12.595	0.13567	-13.404	0	0	0	0
-0.9178	12.615	0.25369	-13.369	0	0	0	0
-0.90729	12.647	0.3809	-13.328	0	0	0	0
-0.88525	12.691	0.51211	-13.28	0	0	0	0
-0.85461	12.746	0.642	-13.222	0	0	0	0
-0.81986	12.812	0.76691	-13.154	0	0	0	0
-0.78469	12.89	0.88502	-13.078	0	0	0	0
-0.7507	12.982	0.99568	-12.995	0	0	0	0
-0.71758	13.085	1.0982	-12.91	0	0	0	0
-0.68417	13.186	1.1916	-12.825	0	0	0	0
-0.6498	13.265	1.2748	-12.743	0	0	0	0
-0.61511	13.307	1.3482	-12.662	0	0	0	0
-0.58109	13.307	1.4133	-12.582	0	0	0	0
-0.54769	13.269	1.4719	-12.501	0	0	0	0
-0.51394	13.2	1.5249	-12.423	1.5101	-12.426	0	0
-0.47915	13.113	1.5724	-12.35	0	0	0	0
-0.44347	13.024	1.6147	-12.287	0	0	0	0
-0.40751	12.945	1.6534	-12.234	0	0	0	0
-0.37234	12.883	1.6904	-12.189	0	0	0	0
-0.33968	12.845	1.7266	-12.148	0	0	0	0
-0.31195	12.835	1.7618	-12.106	0	0	0	0
-0.29195	12.86	1.7935	-12.064	0	0	0	0
-0.28197	12.929	1.8184	-12.022	0	0	0	0
-0.28248	13.043	1.8346	-11.981	0	0	0	0
-0.29151	13.196	1.8428	-11.941	0	0	0	0
-0.30566	13.372	1.8463	-11.897	0	0	0	0
-0.32221	13.548	1.8487	-11.847	0	0	1.8236	-11.902
-0.34033	13.7	1.8524	-11.789	0	0	0	0
-0.36045	13.816	1.858	-11.728	0	0	0	0
-0.38252	13.895	1.8652	-11.668	0	0	0	0
-0.40486	13.944	1.8734	-11.616	0	0	0	0
-0.42483	13.969	1.8822	-11.572	0	0	0	0
-0.44061	13.979	1.8916	-11.541	0	0	0	0
-0.45204	13.978	1.902	-11.521	0	0	0	0
-0.45994	13.973	1.9137	-11.513	0	0	0	0
-0.4652	13.967	1.9267	-11.519	0	0	0	0
-0.46812	13.961	1.9409	-11.537	0	0	0	0
-0.46796	13.956	1.9553	-11.565	0	0	0	0
-0.46279	13.952	1.9681	-11.597	0	0	0	0
-0.44951	13.949	1.9765	-11.624	0	0	0	0
-0.42446	13.949	1.9775	-11.641	0	0	0	0
-0.38424	13.951	1.9687	-11.648	0	0	0	0
-0.32657	13.955	1.9479	-11.646	0	0	0	0
-0.2509	13.958	1.9128	-11.64	0	0	0	0
-0.15895	13.954	1.8616	-11.636	0	0	0	0
-0.054363	13.934	1.7929	-11.639	0	0	0	0
0.058017	13.895	1.7071	-11.654	0	0	0	0
0.17188	13.839	1.6048	-11.682	0	0	0	0
0.27936	13.777	1.4874	-11.725	0	0	0	0
0.37333	13.72	1.3577	-11.784	0	0	0	0
0.45065	13.68	1.2223	-11.856	0	0	0	0
0.51257	13.666	1.0889	-11.939	0	0	0	0
0.56322	13.684	0.9639	-12.026	0.35983	7.6889	0	0
0.60856	13.736	0.8501	-12.11	0	0	0	0
0.65455	13.817	0.74851	-12.184	0	0	0	0
0.70483	13.91	0.65937	-12.242	0	0	0	0
0.76074	13.999	0.58261	-12.282	0	0	0	0
0.82308	14.07	0.51729	-12.308	0	0	0	0
0.8924	14.123	0.4612	-12.327	0	0	0	0
0.96776	14.161	0.41218	-12.345	0	0	0	0
1.0459	14.189	0.36979	-12.366	0	0	0	0
1.1221	14.21	0.33442	-12.393	0	0	0	0
1.1936	14.229	0.30561	-12.425	0	0	0	0
1.26	14.25	0.28167	-12.463	0	0	0	0
1.3229	14.279	0.25947	-12.505	0	0	0	0
1.383	14.312	0.2344	-12.546	0	0	0	0
1.4398	14.339	0.2022	-12.583	0	0	0	0
1.492	14.352	0.16164	-12.615	0	0	0	0
1.5386	14.347	0.11492	-12.64	0	0	0	0
1.5788	14.33	0.065671	-12.658	0	0	0	0
1.6117	14.308	0.016884	-12.67	0	0	0	0
1.6363	14.286	-0.030202	-12.678	0	0	0	0
1.6536	14.268	-0.076366	-12.683	0	0	0.99747	8.1847
1.6664	14.252	-0.12352	-12.685	0	0	0	0
1.678	14.239	-0.17296	-12.681	0	0	0	0
1.6906	14.225	-0.22425	-12.672	0	0	0	0
1.705	14.211	-0.27559	-12.658	0	0	0	0
1.7214	14.197	-0.32475	-12.641	0	0	0	0
1.7407	14.182	-0.369	-12.624	0	0	0	0
1.7642	14.168	-0.40555	-12.61	0	0	0	0
1.7927	14.154	-0.43311	-12.6	0	0	0	0
1.8253	14.144	-0.4529	-12.595	0	0	0	0
1.8602	14.142	-0.4684	-12.595	0	0	0	0
1.8955	14.148	-0.48474	-12.599	0	0	0	0
1.9295	14.161	-0.50769	-12.603	0	0	0	0
1.9603	14.174	-0.54236	-12.605	0	0	0	0
1.9848	14.175	-0.59183	-12.6	0	0	0	0
1.9993	14.15	-0.65637	-12.586	0	0	0	0
2.0003	14.093	-0.73354	-12.562	0	0	0	0
1.9861	14.015	-0.81913	-12.527	0	0	0	0
1.9583	13.933	-0.90857	-12.485	0	0	0	0
1.922	13.865	-0.9977	-12.443	0	0	0	0
1.8845	13.817	-1.083	-12.407	0	0	0	0
1.8512	13.783	-1.1616	-12.383	0	0	0	0
1.8233	13.754	-1.2312	-12.371	0	0	0	0
1.7979	13.72	-1.2903	-12.368	0	0	0	0
1.7702	13.674	-1.3386	-12.368	0	0	0	0
1.7352	13.616	-1.3779	-12.369	0	0	0	0
1.69	13.553	-1.4117	-12.369	0	0	0	0
1.6335	13.5	-1.4433	-12.367	0	0	0	0
1.566	13.474	-1.4755	-12.365	0	0	0	0
1.4892	13.489	-1.5104	-12.364	0	0	0	0
1.4064	13.546	-1.5505	-12.367	0	0	0	0
1.3231	13.632	-1.5975	-12.377	0	0	0	0
1.2449	13.729	-1.6514	-12.396	-0.30327	-2.2083	0	0
1.1746	13.819	-1.7109	-12.427	0	0	0	0
1.1117	13.895	-1.7746	-12.469	0	0	0	0
1.0535	13.956	-1.8412	-12.52	0	0	0	0
0.99793	14.002	-1.9088	-12.574	0	0	0	0
0.94447	14.034	-1.9751	-12.624	0	0	0	0
0.89431	14.05	-2.0373	-12.663	0	0	0	0
0.84991	14.052	-2.0923	-12.689	0	0	0	0
0.81342	14.039	-2.1376	-12.702	0	0	0	0
0.78501	14.021	-2.172	-12.707	0	0	0	0
0.76288	14.011	-2.1966	-12.707	0	0	0	0
0.74421	14.027	-2.2137	-12.708	0	0	0	0
0.72587	14.075	-2.226	-12.709	0	0	0	0
0.70528	14.151	-2.2354	-12.712	0	0	0	0
0.68153	14.237	-2.243	-12.715	0	0	0	0
0.65556	14.31	-2.249	-12.718	0	0	0	0
0.6292	14.354	-2.2534	-12.718	0	0	0	0
0.6046	14.368	-2.2565	-12.718	0	0	-0.40127	-2.2683
0.58392	14.358	-2.2582	-12.715	0	0	0	0
0.56851	14.338	-2.258	-12.712	0	0	0	0
0.55832	14.317	-2.255	-12.709	0	0	0	0
0.55224	14.304	-2.2479	-12.707	0	0	0	0
0.54872	14.304	-2.2358	-12.709	0	0	0	0
0.54637	14.326	-2.2195	-12.714	0	0	0	0
0.54429	14.376	-2.2016	-12.721	0	0	0	0
0.54227	14.459	-2.1853	-12.728	0	0	0	0
0.54096	14.573	-2.1728	-12.735	0	0	0	0
0.54202	14.706	-2.1646	-12.74	0	0	0	0
0.5481	14.825	-2.1597	-12.743	0	0	0	0
0.56265	14.9	-2.156	-12.744	0	0	0	0
0.58902	14.916	-2.1515	-12.743	0	0	0	0
0.62958	14.887	-2.1437	-12.736	0	0	0	0
0.68551	14.838	-2.1308	-12.724	0	0	0	0
0.75735	14.784	-2.1122	-12.705	0	0	0	0
0.84464	14.725	-2.0891	-12.678	0	0	0	0
0.94488	14.65	-2.0651	-12.646	0	0	0	0
1.0536	14.55	-2.0448	-12.612	0	0	0	0
1.165	14.427	-2.0309	-12.582	0	0	0	0
1.2724	14.291	-2.0238	-12.557	0	0	0	0
