## Supplementary material for "How to control unpredictable others in court-net sports": Collegiate match data: u5_5_1.txt

-0.73469	-11.849	3.6445	11.923	0	0	-0.73423	-11.85
-0.73255	-11.904	3.6413	11.926	0	0	0	0
-0.73025	-11.957	3.638	11.909	0	0	0	0
-0.72783	-12.005	3.6361	11.874	0	0	0	0
-0.72533	-12.044	3.6383	11.826	0	0	0	0
-0.72275	-12.072	3.6477	11.775	0	0	0	0
-0.72016	-12.09	3.6661	11.736	0	0	0	0
-0.71786	-12.1	3.6928	11.721	0	0	0	0
-0.7165	-12.102	3.7242	11.735	0	0	0	0
-0.71686	-12.095	3.7553	11.774	0	0	0	0
-0.71933	-12.084	3.7811	11.83	0	0	0	0
-0.72357	-12.072	3.7984	11.892	0	0	0	0
-0.72854	-12.064	3.8056	11.952	0	0	0	0
-0.73259	-12.062	3.8026	11.999	0	0	0	0
-0.73398	-12.064	3.79	12.023	0	0	0	0
-0.73137	-12.07	3.7699	12.019	0	0	0	0
-0.72417	-12.08	3.7466	11.995	0	0	0	0
-0.71266	-12.094	3.7257	11.967	0.66068	2.1253	0	0
-0.69786	-12.109	3.7121	11.947	0	0	0	0
-0.68124	-12.126	3.7096	11.95	0	0	0	0
-0.6645	-12.146	3.7206	11.981	0	0	0	0
-0.64956	-12.169	3.7454	12.039	0	0	0	0
-0.63864	-12.195	3.7815	12.104	0	0	0	0
-0.63366	-12.222	3.8257	12.151	0	0	0	0
-0.63521	-12.251	3.8762	12.174	0	0	0	0
-0.64211	-12.282	3.9308	12.174	0	0	0	0
-0.6523	-12.318	3.9846	12.155	0	0	0	0
-0.66419	-12.362	4.0322	12.119	0	0	0	0
-0.67726	-12.414	4.0705	12.076	0	0	0	0
-0.69168	-12.471	4.0988	12.036	0	0	0	0
-0.70793	-12.528	4.1179	12.005	0	0	0	0
-0.72689	-12.578	4.1291	11.985	0	0	0	0
-0.75023	-12.616	4.1345	11.976	0	0	0	0
-0.78002	-12.639	4.136	11.974	0	0	1.4552	3.1003
-0.81778	-12.647	4.1355	11.977	0	0	0	0
-0.86364	-12.638	4.1341	11.982	0	0	0	0
-0.91625	-12.615	4.1327	11.985	0	0	0	0
-0.97297	-12.58	4.1318	11.981	0	0	0	0
-1.0301	-12.542	4.1315	11.966	0	0	0	0
-1.0837	-12.508	4.1317	11.934	0	0	0	0
-1.1314	-12.482	4.1321	11.879	0	0	0	0
-1.1723	-12.467	4.1322	11.802	0	0	0	0
-1.2069	-12.461	4.1314	11.709	0	0	0	0
-1.2362	-12.46	4.1286	11.618	0	0	0	0
-1.2616	-12.46	4.1227	11.552	0	0	0	0
-1.2862	-12.455	4.1124	11.525	0	0	0	0
-1.3144	-12.443	4.0968	11.535	0	0	0	0
-1.3505	-12.42	4.0758	11.569	0	0	0	0
-1.3979	-12.388	4.0505	11.616	0	0	0	0
-1.4579	-12.347	4.0235	11.669	0	0	0	0
-1.5297	-12.299	3.9968	11.728	0	0	0	0
-1.6111	-12.247	3.9711	11.795	0	0	0	0
-1.6983	-12.195	3.9451	11.876	0	0	0	0
-1.7866	-12.148	3.9159	11.968	0	0	0	0
-1.8708	-12.108	3.8789	12.066	0	0	0	0
-1.9463	-12.074	3.8289	12.149	0	0	0	0
-2.011	-12.044	3.7613	12.194	0	0	0	0
-2.0661	-12.012	3.6752	12.192	0	0	0	0
-2.1149	-11.975	3.5743	12.152	-0.40776	-2.8544	0	0
-2.161	-11.929	3.4653	12.1	0	0	0	0
-2.2064	-11.873	3.3548	12.06	0	0	0	0
-2.251	-11.806	3.2469	12.043	0	0	0	0
-2.2943	-11.725	3.1429	12.048	0	0	0	0
-2.3349	-11.629	3.0416	12.076	0	0	0	0
-2.3716	-11.517	2.9411	12.125	0	0	0	0
-2.4026	-11.394	2.8408	12.189	0	0	0	0
-2.4269	-11.266	2.744	12.259	0	0	0	0
-2.4451	-11.14	2.6559	12.32	0	0	0	0
-2.4589	-11.02	2.5808	12.365	0	0	0	0
-2.4703	-10.911	2.5189	12.397	0	0	0	0
-2.4801	-10.814	2.4677	12.422	0	0	0	0
-2.4885	-10.733	2.4241	12.45	0	0	0	0
-2.4952	-10.671	2.3854	12.486	0	0	0	0
-2.5002	-10.624	2.3491	12.537	0	0	0	0
-2.5039	-10.588	2.3132	12.604	0	0	0	0
-2.5067	-10.555	2.2767	12.684	0	0	-2.5035	-10.616
-2.5089	-10.518	2.2395	12.768	0	0	0	0
-2.5102	-10.477	2.2017	12.842	0	0	0	0
-2.5099	-10.435	2.1635	12.895	0	0	0	0
-2.5068	-10.402	2.1253	12.92	0	0	0	0
-2.4999	-10.385	2.0879	12.918	0	0	0	0
-2.4891	-10.384	2.0528	12.893	0	0	0	0
-2.4753	-10.397	2.0228	12.854	0	0	0	0
-2.4607	-10.419	2.0001	12.812	0	0	0	0
-2.4475	-10.44	1.985	12.777	0	0	0	0
-2.4359	-10.456	1.9762	12.753	0	0	0	0
-2.4238	-10.463	1.9719	12.741	0	0	0	0
-2.4073	-10.463	1.9702	12.738	0	0	0	0
-2.3827	-10.459	1.9701	12.741	0	0	0	0
-2.3481	-10.456	1.971	12.746	0	0	0	0
-2.304	-10.46	1.9735	12.748	0	0	0	0
-2.2532	-10.474	1.9784	12.742	0	0	0	0
-2.1995	-10.498	1.9873	12.719	0	0	0	0
-2.1461	-10.532	2.0017	12.673	0	0	0	0
-2.0959	-10.571	2.0222	12.598	0	0	0	0
-2.0498	-10.616	2.0478	12.494	0	0	0	0
-2.0072	-10.667	2.0744	12.37	0	0	0	0
-1.9657	-10.726	2.0965	12.244	0	0	0	0
-1.9221	-10.791	2.11	12.138	0	0	0	0
-1.8741	-10.86	2.1146	12.069	0	0	0	0
-1.8204	-10.93	2.1131	12.048	0	0	0	0
-1.762	-11	2.1094	12.076	0	0	0	0
-1.701	-11.071	2.1062	12.15	0	0	0	0
-1.6392	-11.145	2.1042	12.257	0	0	0	0
-1.5772	-11.228	2.1016	12.377	0	0	0	0
-1.5152	-11.327	2.0951	12.483	0	0	0	0
-1.4533	-11.44	2.0815	12.555	0	0	0	0
-1.3926	-11.563	2.0595	12.585	0	0	0	0
-1.3344	-11.686	2.0299	12.57	0	0	0	0
-1.2796	-11.798	1.9958	12.519	2.0134	12.714	0	0
-1.2289	-11.894	1.9621	12.447	0	0	0	0
-1.183	-11.97	1.9343	12.377	0	0	0	0
-1.1422	-12.033	1.9158	12.328	0	0	0	0
-1.1064	-12.089	1.9075	12.308	0	0	0	0
-1.0752	-12.143	1.9079	12.314	0	0	0	0
-1.0478	-12.197	1.9144	12.332	0	0	0	0
-1.0237	-12.252	1.9249	12.349	0	0	0	0
-1.002	-12.307	1.9382	12.36	0	0	0	0
-0.98185	-12.364	1.9537	12.365	0	0	0	0
-0.96269	-12.423	1.9701	12.37	0	0	0	0
-0.94459	-12.482	1.9848	12.386	0	0	0	0
-0.92744	-12.537	1.9941	12.426	0	0	0	0
-0.9107	-12.587	1.9951	12.502	0	0	0	0
-0.89352	-12.629	1.9858	12.622	0	0	0	0
-0.87506	-12.665	1.9661	12.784	0	0	0	0
-0.85442	-12.699	1.9368	12.973	0	0	1.9532	12.718
-0.83097	-12.735	1.8994	13.165	0	0	0	0
-0.80525	-12.777	1.8557	13.334	0	0	0	0
-0.77917	-12.826	1.8072	13.464	0	0	0	0
-0.75515	-12.879	1.754	13.551	0	0	0	0
-0.73512	-12.936	1.695	13.598	0	0	0	0
-0.7203	-12.991	1.6296	13.613	0	0	0	0
-0.71103	-13.042	1.5587	13.605	0	0	0	0
-0.70643	-13.085	1.4843	13.584	0	0	0	0
-0.7042	-13.119	1.4088	13.562	0	0	0	0
-0.70092	-13.14	1.3338	13.544	0	0	0	0
-0.69252	-13.147	1.2615	13.528	0	0	0	0
-0.67499	-13.139	1.1946	13.508	0	0	0	0
-0.64483	-13.118	1.1351	13.482	0	0	0	0
-0.59917	-13.084	1.0822	13.453	0	0	0	0
-0.53574	-13.043	1.0321	13.431	0	0	0	0
-0.45315	-12.998	0.98006	13.425	0	0	0	0
-0.35157	-12.954	0.92226	13.437	0	0	0	0
-0.23337	-12.915	0.85721	13.466	0	0	0	0
-0.10343	-12.883	0.78607	13.508	0	0	0	0
0.032018	-12.857	0.71147	13.558	0	0	0	0
0.16764	-12.835	0.6368	13.61	0	0	0	0
0.30024	-12.817	0.56593	13.66	0	0	0	0
0.42818	-12.803	0.5027	13.705	0	0	0	0
0.55084	-12.794	0.44991	13.741	0	0	0	0
0.66878	-12.793	0.40856	13.769	0	0	0	0
0.78309	-12.797	0.37715	13.789	0	0	0	0
0.89373	-12.803	0.35209	13.803	0	0	0	0
0.99849	-12.806	0.32968	13.813	0	0	0	0
1.0936	-12.801	0.30786	13.821	0	0	0	0
1.1756	-12.786	0.28668	13.829	0	0	0	0
1.2434	-12.762	0.26714	13.838	0	0	0	0
1.2976	-12.73	0.24983	13.852	0	0	0	0
1.3398	-12.692	0.23443	13.877	0	0	0	0
1.3719	-12.65	0.21996	13.92	1.3775	-12.594	0	0
1.3957	-12.606	0.20543	13.99	0	0	0	0
1.4135	-12.561	0.19062	14.091	0	0	0	0
1.4265	-12.519	0.17589	14.217	0	0	0	0
1.4354	-12.48	0.16115	14.354	0	0	0	0
1.4405	-12.446	0.14516	14.482	0	0	0	0
1.4425	-12.415	0.12617	14.585	0	0	0	0
1.4422	-12.385	0.10331	14.661	0	0	0	0
1.441	-12.356	0.078025	14.713	0	0	0	0
1.4399	-12.331	0.054449	14.744	0	0	0	0
1.4395	-12.309	0.037461	14.758	0	0	0	0
1.4395	-12.287	0.029334	14.759	0	0	0	0
1.4385	-12.263	0.028046	14.753	0	0	0	0
1.4344	-12.231	0.028144	14.745	0	0	0	0
1.4243	-12.192	0.023271	14.74	0	0	0	0
1.4052	-12.145	0.009193	14.743	0	0	0	0
1.3753	-12.097	-0.014619	14.754	0	0	0	0
1.335	-12.051	-0.046218	14.772	0	0	1.4255	-11.975
1.288	-12.009	-0.083357	14.798	0	0	0	0
1.2407	-11.975	-0.12389	14.834	0	0	0	0
1.2005	-11.947	-0.165	14.881	0	0	0	0
1.1722	-11.926	-0.2034	14.941	0	0	0	0
1.1578	-11.91	-0.23632	15.014	0	0	0	0
1.1561	-11.896	-0.26207	15.097	0	0	0	0
1.1639	-11.882	-0.2797	15.181	0	0	0	0
1.1762	-11.867	-0.28895	15.253	0	0	0	0
1.1866	-11.851	-0.29095	15.304	0	0	0	0
1.1889	-11.835	-0.28907	15.328	0	0	0	0
1.1783	-11.821	-0.2891	15.327	0	0	0	0
1.1528	-11.809	-0.29809	15.302	0	0	0	0
1.114	-11.798	-0.32228	15.254	0	0	0	0
1.0668	-11.788	-0.36496	15.187	0	0	0	0
1.0166	-11.776	-0.42519	15.11	0	0	0	0
0.96856	-11.761	-0.49881	15.04	0	0	0	0
0.92613	-11.745	-0.58078	15.002	0	0	0	0
0.89141	-11.728	-0.6658	15.012	0	0	0	0
0.86488	-11.712	-0.7486	15.071	0	0	0	0
0.84544	-11.7	-0.82523	15.164	0	0	0	0
0.83025	-11.695	-0.89288	15.267	0	0	0	0
0.81535	-11.696	-0.94941	15.354	0	0	0	0
0.79676	-11.703	-0.99504	15.411	0	0	0	0
0.77176	-11.717	-1.0335	15.435	-1.0325	15.41	0	0
0.73967	-11.734	-1.071	15.43	0	0	0	0
0.70164	-11.752	-1.1132	15.403	0	0	0	0
0.65989	-11.773	-1.1637	15.36	0	0	0	0
0.61762	-11.796	-1.2229	15.307	0	0	0	0
0.57866	-11.819	-1.2905	15.244	0	0	0	0
0.54566	-11.842	-1.3659	15.165	0	0	0	0
0.51892	-11.865	-1.4474	15.067	0	0	0	0
0.49657	-11.889	-1.5325	14.951	0	0	0	0
0.47541	-11.916	-1.619	14.829	0	0	0	0
0.45207	-11.948	-1.7059	14.709	0	0	0	0
0.42417	-11.985	-1.7915	14.595	0	0	0	0
0.39077	-12.027	-1.8723	14.488	0	0	0	0
0.35189	-12.069	-1.9445	14.39	0	0	-1.9333	14.217
0.30796	-12.108	-2.0063	14.302	0	0	0	0
0.25993	-12.143	-2.057	14.225	0	0	0	0
0.20943	-12.178	-2.097	14.159	0	0	0	0
0.1588	-12.215	-2.129	14.105	0	0	0	0
0.11071	-12.258	-2.1575	14.064	0	0	0	0
0.067353	-12.303	-2.1876	14.031	0	0	0	0
0.029772	-12.348	-2.222	14	0	0	0	0
-0.001598	-12.387	-2.2596	13.968	0	0	0	0
-0.025888	-12.418	-2.2961	13.934	0	0	0	0
-0.041856	-12.444	-2.3273	13.902	0	0	0	0
-0.049303	-12.464	-2.3513	13.876	0	0	0	0
-0.050012	-12.479	-2.3686	13.857	0	0	0	0
-0.047663	-12.49	-2.3803	13.845	0	0	0	0
-0.0476	-12.497	-2.3868	13.838	0	0	0	0
-0.056533	-12.496	-2.3874	13.834	0	0	0	0
-0.08168	-12.487	-2.3806	13.834	0	0	0	0
-0.12906	-12.469	-2.3668	13.842	0	0	0	0
-0.20152	-12.443	-2.3489	13.866	0	0	0	0
-0.298	-12.413	-2.3317	13.915	0	0	0	0
-0.41407	-12.383	-2.3187	13.994	0	0	0	0
-0.54365	-12.356	-2.3109	14.102	0	0	0	0
-0.68105	-12.335	-2.3061	14.221	0	0	0	0
-0.82236	-12.322	-2.2994	14.329	0	0	0	0
-0.96581	-12.318	-2.2847	14.407	0	0	0	0
-1.1114	-12.325	-2.2566	14.447	0	0	0	0
-1.2596	-12.344	-2.211	14.449	0	0	0	0
-1.4092	-12.372	-2.1466	14.417	0	0	0	0
-1.5572	-12.406	-2.0639	14.358	0	0	0	0
-1.7002	-12.444	-1.9657	14.276	0	0	0	0
-1.8361	-12.482	-1.857	14.179	0	0	0	0
-1.9646	-12.519	-1.7435	14.074	0	0	0	0
-2.0846	-12.551	-1.6312	13.971	-2.1195	-12.597	0	0
-2.1952	-12.577	-1.5259	13.883	0	0	0	0
-2.296	-12.597	-1.4332	13.822	0	0	0	0
-2.3882	-12.614	-1.3558	13.79	0	0	0	0
-2.4727	-12.63	-1.293	13.776	0	0	0	0
-2.5494	-12.646	-1.2417	13.77	0	0	0	0
-2.618	-12.66	-1.1984	13.764	0	0	0	0
-2.6788	-12.669	-1.1593	13.753	0	0	0	0
-2.7323	-12.671	-1.1196	13.733	0	0	0	0
-2.7787	-12.67	-1.074	13.702	0	0	0	0
-2.8183	-12.665	-1.0183	13.659	0	0	0	0
-2.8519	-12.658	-0.94993	13.603	0	0	0	0
-2.8809	-12.648	-0.86729	13.536	0	0	0	0
-2.907	-12.637	-0.76997	13.463	0	0	0	0
-2.9316	-12.625	-0.66028	13.392	0	0	0	0
-2.9558	-12.611	-0.54314	13.336	0	0	0	0
-2.9797	-12.595	-0.424	13.302	0	0	0	0
-3.0018	-12.578	-0.30767	13.283	0	0	0	0
-3.02	-12.562	-0.19829	13.264	0	0	-3.0446	-12.539
-3.0327	-12.547	-0.098701	13.231	0	0	0	0
-3.0395	-12.534	-0.011019	13.187	0	0	0	0
-3.0418	-12.525	0.062573	13.145	0	0	0	0
-3.0412	-12.52	0.12073	13.127	0	0	0	0
-3.0392	-12.518	0.16416	13.145	0	0	0	0
-3.0367	-12.518	0.19615	13.198	0	0	0	0
-3.0335	-12.519	0.22287	13.271	0	0	0	0
-3.0287	-12.519	0.25208	13.343	0	0	0	0
-3.0211	-12.516	0.28978	13.398	0	0	0	0
-3.0095	-12.509	0.3384	13.425	0	0	0	0
-2.9934	-12.497	0.39846	13.425	0	0	0	0
-2.9733	-12.477	0.47017	13.401	0	0	0	0
-2.9509	-12.453	0.55275	13.36	0	0	0	0
-2.9282	-12.426	0.64268	13.308	0	0	0	0
-2.9064	-12.402	0.73456	13.251	0	0	0	0
-2.8857	-12.388	0.82425	13.191	0	0	0	0
-2.8654	-12.388	0.91007	13.125	0	0	0	0
-2.8443	-12.401	0.99071	13.049	0	0	0	0
-2.8211	-12.426	1.0643	12.956	0	0	0	0
-2.7949	-12.459	1.1306	12.839	0	0	0	0
-2.7665	-12.494	1.1933	12.692	0	0	0	0
-2.7379	-12.525	1.2587	12.516	0	0	0	0
-2.7114	-12.551	1.3335	12.33	0	0	0	0
-2.688	-12.57	1.4207	12.153	0	0	0	0
-2.6665	-12.586	1.5174	11.999	0	0	0	0
-2.6444	-12.601	1.6179	11.863	0	0	0	0
-2.6197	-12.616	1.7175	11.737	0	0	0	0
-2.5917	-12.631	1.8132	11.614	0	0	0	0
-2.5607	-12.644	1.904	11.495	0	0	0	0
-2.5272	-12.653	1.9901	11.378	0	0	0	0
-2.4907	-12.653	2.0735	11.264	0	0	0	0
-2.4512	-12.641	2.1569	11.154	0	0	0	0
-2.4091	-12.613	2.2421	11.058	0	0	0	0
-2.3655	-12.571	2.3287	10.989	0	0	0	0
-2.3213	-12.52	2.4141	10.961	0	0	0	0
-2.2777	-12.465	2.4945	10.973	0	0	0	0
-2.2342	-12.417	2.5665	11.001	0	0	0	0
-2.1897	-12.381	2.6276	11.007	2.6496	11.313	0	0
-2.1432	-12.36	2.6776	10.958	0	0	0	0
-2.0958	-12.349	2.7182	10.844	0	0	0	0
-2.0509	-12.343	2.7535	10.678	0	0	0	0
-2.0123	-12.336	2.7879	10.492	0	0	0	0
-1.983	-12.322	2.8246	10.325	0	0	0	0
-1.9628	-12.299	2.8644	10.201	0	0	0	0
-1.9476	-12.266	2.9058	10.13	0	0	0	0
-1.931	-12.224	2.9462	10.103	0	0	0	0
-1.9085	-12.174	2.9822	10.101	0	0	0	0
-1.8792	-12.116	3.0113	10.108	0	0	0	0
-1.8447	-12.05	3.0325	10.108	0	0	0	0
-1.8076	-11.98	3.047	10.093	0	0	3.0452	10.143
-1.7684	-11.91	3.0572	10.055	0	0	0	0
-1.7264	-11.842	3.0656	9.9943	0	0	0	0
-1.6818	-11.778	3.0744	9.9165	0	0	0	0
-1.636	-11.72	3.0857	9.8372	0	0	0	0
-1.5909	-11.672	3.1013	9.7744	0	0	0	0
-1.5479	-11.637	3.1226	9.7368	0	0	0	0
-1.5082	-11.616	3.1498	9.7176	0	0	0	0
-1.4728	-11.608	3.1824	9.6997	0	0	0	0
-1.4421	-11.608	3.2201	9.664	0	0	0	0
-1.4153	-11.612	3.2628	9.5962	0	0	0	0
-1.3898	-11.616	3.3095	9.49	0	0	0	0
-1.3617	-11.617	3.3585	9.349	0	0	0	0
-1.3269	-11.612	3.4068	9.1879	0	0	0	0
-1.2819	-11.6	3.4505	9.029	0	0	0	0
-1.226	-11.578	3.4853	8.8946	0	0	0	0
