## Supplementary material for "How to control unpredictable others in court-net sports": Collegiate match data: u5_5_2.txt

1.2043	-11.995	-1.9045	12.049	0	0	1.1945	-12.003
1.2099	-11.999	-1.9282	11.89	0	0	0	0
1.2224	-11.987	-1.9451	11.78	0	0	0	0
1.2413	-11.963	-1.9562	11.72	0	0	0	0
1.2643	-11.933	-1.9643	11.702	0	0	0	0
1.2874	-11.903	-1.9723	11.721	0	0	0	0
1.3059	-11.876	-1.983	11.768	0	0	0	0
1.3165	-11.85	-1.998	11.835	0	0	0	0
1.3185	-11.825	-2.0175	11.91	0	0	0	0
1.3129	-11.797	-2.0397	11.981	0	0	0	0
1.3012	-11.771	-2.0621	12.039	0	0	0	0
1.2845	-11.751	-2.0823	12.081	-2.09	12.084	0	0
1.2633	-11.74	-2.0988	12.107	0	0	0	0
1.2378	-11.737	-2.1108	12.121	0	0	0	0
1.2088	-11.738	-2.1182	12.127	0	0	0	0
1.1765	-11.74	-2.1221	12.127	0	0	0	0
1.1406	-11.741	-2.1235	12.125	0	0	0	0
1.1004	-11.744	-2.1235	12.122	0	0	0	0
1.0572	-11.753	-2.1228	12.119	0	0	0	0
1.0138	-11.773	-2.1219	12.117	0	0	0	0
0.97236	-11.804	-2.1213	12.116	0	0	0	0
0.93402	-11.844	-2.1208	12.115	0	0	0	0
0.89882	-11.89	-2.1205	12.115	0	0	0	0
0.86553	-11.937	-2.1203	12.114	0	0	0	0
0.83237	-11.985	-2.1199	12.114	0	0	0	0
0.79874	-12.03	-2.1191	12.112	0	0	0	0
0.76603	-12.072	-2.1176	12.11	0	0	0	0
0.73653	-12.11	-2.1154	12.108	0	0	0	0
0.71192	-12.147	-2.1123	12.105	0	0	0	0
0.69268	-12.185	-2.1089	12.103	0	0	0	0
0.67789	-12.225	-2.106	12.105	0	0	0	0
0.66559	-12.268	-2.1054	12.111	0	0	0	0
0.65337	-12.311	-2.1101	12.127	0	0	0	0
0.63896	-12.355	-2.1236	12.154	0	0	0	0
0.62087	-12.399	-2.1501	12.196	0	0	0	0
0.59893	-12.445	-2.1931	12.249	0	0	0	0
0.5741	-12.493	-2.2538	12.307	0	0	0	0
0.54756	-12.547	-2.3311	12.353	0	0	0	0
0.52054	-12.608	-2.422	12.373	0	0	-2.4251	12.549
0.49474	-12.675	-2.5239	12.357	0	0	0	0
0.47203	-12.743	-2.6354	12.309	0	0	0	0
0.45371	-12.807	-2.7546	12.24	0	0	0	0
0.43998	-12.862	-2.8782	12.161	0	0	0	0
0.42969	-12.903	-3	12.08	0	0	0	0
0.42043	-12.929	-3.1124	11.998	0	0	0	0
0.40904	-12.941	-3.2094	11.915	0	0	0	0
0.39238	-12.944	-3.29	11.838	0	0	0	0
0.36801	-12.939	-3.3582	11.783	0	0	0	0
0.33409	-12.929	-3.4198	11.762	0	0	0	0
0.28891	-12.916	-3.479	11.78	0	0	0	0
0.23139	-12.901	-3.5364	11.831	0	0	0	0
0.16237	-12.885	-3.5898	11.904	0	0	0	0
0.085486	-12.871	-3.6355	11.984	0	0	0	0
0.007148	-12.861	-3.6693	12.051	0	0	0	0
-0.064891	-12.856	-3.6887	12.092	0	0	0	0
-0.12422	-12.856	-3.6929	12.1	0	0	0	0
-0.16779	-12.86	-3.6821	12.074	0	0	0	0
-0.19584	-12.867	-3.6569	12.019	0	0	0	0
-0.21088	-12.878	-3.6186	11.945	0	0	0	0
-0.21707	-12.892	-3.5683	11.863	0	0	0	0
-0.21917	-12.907	-3.5051	11.781	-0.18826	-12.898	0	0
-0.22097	-12.92	-3.4276	11.701	0	0	0	0
-0.22464	-12.932	-3.3365	11.624	0	0	0	0
-0.23159	-12.943	-3.2356	11.555	0	0	0	0
-0.24375	-12.955	-3.1305	11.503	0	0	0	0
-0.26393	-12.972	-3.029	11.477	0	0	0	0
-0.29494	-12.998	-2.9387	11.479	0	0	0	0
-0.33827	-13.037	-2.8643	11.499	0	0	0	0
-0.39335	-13.088	-2.8044	11.521	0	0	0	0
-0.45763	-13.151	-2.7532	11.535	0	0	0	0
-0.52689	-13.223	-2.7028	11.536	0	0	0	0
-0.59622	-13.302	-2.6465	11.526	0	0	-0.6518	-13.238
-0.66193	-13.385	-2.5793	11.512	0	0	0	0
-0.72223	-13.469	-2.4992	11.501	0	0	0	0
-0.77626	-13.548	-2.4067	11.503	0	0	0	0
-0.82352	-13.615	-2.3044	11.522	0	0	0	0
-0.86419	-13.671	-2.1959	11.558	0	0	0	0
-0.89876	-13.716	-2.085	11.6	0	0	0	0
-0.92696	-13.751	-1.9752	11.641	0	0	0	0
-0.94748	-13.78	-1.8698	11.679	0	0	0	0
-0.95891	-13.804	-1.773	11.718	0	0	0	0
-0.96098	-13.825	-1.6887	11.762	0	0	0	0
-0.95514	-13.844	-1.6179	11.814	0	0	0	0
-0.94429	-13.858	-1.5573	11.871	0	0	0	0
-0.93144	-13.868	-1.5001	11.931	0	0	0	0
-0.91827	-13.875	-1.4394	11.99	0	0	0	0
-0.90452	-13.88	-1.3697	12.048	0	0	0	0
-0.88839	-13.884	-1.2887	12.105	0	0	0	0
-0.86753	-13.892	-1.1981	12.159	0	0	0	0
-0.8404	-13.904	-1.1027	12.205	0	0	0	0
-0.80728	-13.922	-1.0087	12.237	0	0	0	0
-0.77075	-13.945	-0.92191	12.26	0	0	0	0
-0.73521	-13.97	-0.846	12.284	0	0	0	0
-0.70516	-13.992	-0.78121	12.324	0	0	0	0
-0.68314	-14.009	-0.72324	12.386	0	0	0	0
-0.66893	-14.019	-0.66455	12.47	0	0	0	0
-0.6606	-14.021	-0.59764	12.566	0	0	0	0
-0.6557	-14.014	-0.51861	12.66	0	0	0	0
-0.65197	-13.997	-0.42854	12.734	0	0	0	0
-0.64788	-13.97	-0.33132	12.779	0	0	0	0
-0.64294	-13.933	-0.2307	12.793	0	0	0	0
-0.63766	-13.892	-0.12926	12.783	0	0	0	0
-0.63253	-13.849	-0.028619	12.758	0	0	0	0
-0.62687	-13.809	0.070321	12.727	0	0	0	0
-0.61928	-13.772	0.16675	12.696	0	0	0	0
-0.60905	-13.737	0.25873	12.665	0	0	0	0
-0.59711	-13.702	0.34348	12.625	0	0	0	0
-0.58549	-13.666	0.41974	12.566	0	0	0	0
-0.57598	-13.627	0.48937	12.481	0	0	0	0
-0.56943	-13.587	0.55628	12.373	0	0	0	0
-0.56612	-13.546	0.62378	12.25	0.55329	12.626	0	0
-0.5664	-13.507	0.69238	12.123	0	0	0	0
-0.57091	-13.471	0.75983	12.006	0	0	0	0
-0.58042	-13.442	0.82302	11.909	0	0	0	0
-0.59527	-13.419	0.87934	11.837	0	0	0	0
-0.61546	-13.399	0.92736	11.786	0	0	0	0
-0.64116	-13.38	0.96769	11.75	0	0	0	0
-0.67289	-13.356	1.003	11.72	0	0	0	0
-0.71087	-13.327	1.0365	11.686	0	0	0	0
-0.75456	-13.292	1.0702	11.643	0	0	0	0
-0.80265	-13.25	1.1047	11.585	0	0	0	0
-0.85343	-13.202	1.1392	11.516	0	0	0	0
-0.90547	-13.149	1.1715	11.442	0	0	1.2267	11.249
-0.95767	-13.092	1.1984	11.375	0	0	0	0
-1.0086	-13.035	1.218	11.324	0	0	0	0
-1.0557	-12.978	1.2302	11.29	0	0	0	0
-1.0962	-12.924	1.2358	11.273	0	0	0	0
-1.1277	-12.874	1.2361	11.27	0	0	0	0
-1.1502	-12.83	1.2317	11.277	0	0	0	0
-1.1655	-12.79	1.2227	11.292	0	0	0	0
-1.1757	-12.75	1.2094	11.314	0	0	0	0
-1.1825	-12.705	1.1925	11.338	0	0	0	0
-1.1871	-12.649	1.1741	11.361	0	0	0	0
-1.19	-12.578	1.1571	11.381	0	0	0	0
-1.1913	-12.489	1.1443	11.403	0	0	0	0
-1.1915	-12.38	1.1368	11.434	0	0	0	0
-1.1917	-12.252	1.1339	11.478	0	0	0	0
-1.1927	-12.112	1.1335	11.531	0	0	0	0
-1.1959	-11.966	1.1328	11.58	0	0	0	0
-1.2025	-11.819	1.128	11.609	0	0	0	0
-1.2125	-11.669	1.1162	11.604	0	0	0	0
-1.224	-11.514	1.0954	11.572	0	0	0	0
-1.2328	-11.352	1.0662	11.53	0	0	0	0
-1.2342	-11.181	1.0312	11.493	0	0	0	0
-1.2248	-11.003	0.99398	11.468	0	0	0	0
-1.2036	-10.827	0.95654	11.455	0	0	0	0
-1.172	-10.662	0.9191	11.452	0	0	0	0
-1.1317	-10.518	0.88135	11.456	0	0	0	0
-1.0838	-10.396	0.84343	11.465	0	0	0	0
-1.0296	-10.292	0.80615	11.481	0	0	0	0
-0.97052	-10.194	0.77115	11.508	0	0	0	0
-0.90842	-10.089	0.74068	11.554	0	0	0	0
-0.84392	-9.9691	0.71627	11.623	0	0	0	0
-0.77668	-9.8276	0.69723	11.708	0	0	0	0
-0.70665	-9.6647	0.68102	11.794	0	0	0	0
-0.63509	-9.4832	0.66487	11.868	0	0	0	0
-0.56448	-9.287	0.64719	11.924	0	0	0	0
-0.49744	-9.082	0.62736	11.962	0	0	0	0
-0.43614	-8.8772	0.60472	11.988	0	0	0	0
-0.38166	-8.6823	0.57844	12.006	0	0	0	0
-0.33355	-8.5036	0.54833	12.021	-0.20749	-4.9833	0	0
-0.29035	-8.3434	0.51592	12.038	0	0	0	0
-0.25054	-8.203	0.48453	12.057	0	0	0	0
-0.21266	-8.0814	0.45783	12.083	0	0	0	0
-0.17555	-7.9731	0.4378	12.117	0	0	0	0
-0.1392	-7.8673	0.42436	12.164	0	0	0	0
-0.10492	-7.7518	0.41622	12.224	0	0	0	0
-0.07445	-7.6186	0.41154	12.296	0	0	0	0
-0.048849	-7.4679	0.4079	12.373	0	0	0	0
-0.027828	-7.3034	0.40249	12.455	0	0	0	0
-0.010268	-7.1273	0.39244	12.541	0	0	0	0
0.004581	-6.9405	0.37547	12.63	0	0	0	0
0.016794	-6.7455	0.35048	12.714	0	0	0	0
0.026375	-6.5461	0.31784	12.786	0	0	0	0
0.03359	-6.3489	0.27882	12.846	0	0	0.02501	-3.6174
0.038837	-6.1622	0.23541	12.9	0	0	0	0
0.042499	-5.9935	0.19105	12.958	0	0	0	0
0.044848	-5.8504	0.15008	13.022	0	0	0	0
0.046075	-5.7401	0.11553	13.093	0	0	0	0
0.046501	-5.6637	0.088044	13.165	0	0	0	0
0.046735	-5.6141	0.066975	13.229	0	0	0	0
0.047683	-5.5798	0.051444	13.279	0	0	0	0
0.050495	-5.5486	0.040411	13.312	0	0	0	0
0.056445	-5.5114	0.032828	13.332	0	0	0	0
0.066677	-5.4639	0.028271	13.341	0	0	0	0
0.081761	-5.4072	0.027545	13.341	0	0	0	0
0.10113	-5.3461	0.033016	13.334	0	0	0	0
0.12299	-5.2874	0.048431	13.319	0	0	0	0
0.14552	-5.2372	0.077776	13.294	0	0	0	0
0.16832	-5.1987	0.12349	13.261	0	0	0	0
0.19251	-5.1727	0.18517	13.221	0	0	0	0
0.21931	-5.1606	0.25941	13.179	0	0	0	0
0.24866	-5.1651	0.34099	13.142	0	0	0	0
0.27938	-5.189	0.42494	13.116	0	0	0	0
0.31026	-5.2315	0.50748	13.105	0	0	0	0
0.34029	-5.2849	0.58517	13.11	0	0	0	0
0.36822	-5.3384	0.65403	13.125	0	0	0	0
0.39253	-5.3829	0.71043	13.143	0	0	0	0
0.41184	-5.415	0.75291	13.158	0	0	0	0
0.42554	-5.4349	0.78229	13.166	0.14237	2.348	0	0
0.43407	-5.4451	0.80043	13.169	0	0	0	0
0.43869	-5.4486	0.80966	13.168	0	0	0	0
0.44084	-5.4484	0.81293	13.164	0	0	0	0
0.44173	-5.4466	0.81407	13.159	0	0	0	0
0.44215	-5.4448	0.81764	13.153	0	0	0	0
0.44233	-5.444	0.82789	13.146	0	0	0	0
0.44192	-5.4444	0.84726	13.14	0	0	0	0
0.44002	-5.4461	0.87599	13.137	0	0	0	0
0.43516	-5.4485	0.91242	13.141	0	0	0	0
0.42561	-5.4504	0.95353	13.156	0	0	0.16247	2.3348
0.40975	-5.45	0.99503	13.18	0	0	0	0
0.38681	-5.4446	1.0321	13.208	0	0	0	0
0.35744	-5.4303	1.0614	13.23	0	0	0	0
0.3242	-5.4028	1.0822	13.238	0	0	0	0
0.29165	-5.3584	1.0964	13.23	0	0	0	0
0.26467	-5.2977	1.107	13.213	0	0	0	0
0.24553	-5.2303	1.1169	13.196	0	0	0	0
0.23267	-5.1717	1.1276	13.19	0	0	0	0
0.22215	-5.1353	1.1396	13.198	0	0	0	0
0.20954	-5.1281	1.1531	13.213	0	0	0	0
0.19112	-5.151	1.168	13.227	0	0	0	0
0.16498	-5.1991	1.1843	13.236	0	0	0	0
0.13218	-5.261	1.2004	13.239	0	0	0	0
0.096546	-5.3199	1.2144	13.237	0	0	0	0
0.06261	-5.3608	1.2249	13.234	0	0	0	0
0.033335	-5.3778	1.2317	13.231	0	0	0	0
0.0096	-5.3754	1.2354	13.228	0	0	0	0
-0.008912	-5.3623	1.237	13.226	0	0	0	0
