## Supplementary material for "How to control unpredictable others in court-net sports": Collegiate match data: u5_6_1.txt

0.43513	-12.106	-2.3554	12.143	0	0	0.43362	-12.097
0.43507	-12.13	-2.2937	12.108	0	0	0	0
0.43523	-12.16	-2.2373	12.075	0	0	0	0
0.43544	-12.196	-2.1911	12.049	0	0	0	0
0.43542	-12.236	-2.1579	12.029	0	0	0	0
0.43481	-12.27	-2.1378	12.015	0	0	0	0
0.43334	-12.293	-2.1284	12.007	0	0	0	0
0.43106	-12.304	-2.1266	12.002	0	0	0	0
0.42845	-12.306	-2.1288	11.998	0	0	0	0
0.42608	-12.301	-2.1311	11.993	0	0	0	0
0.42422	-12.295	-2.1298	11.989	0	0	0	0
0.42264	-12.288	-2.1211	11.985	0	0	0	0
0.42067	-12.282	-2.1013	11.986	0	0	0	0
0.41732	-12.278	-2.0671	11.996	0	0	0	0
0.41152	-12.275	-2.0159	12.019	0	0	0	0
0.40242	-12.274	-1.9457	12.06	0	0	0	0
0.38978	-12.275	-1.8558	12.116	0	0	0	0
0.37444	-12.279	-1.7486	12.181	0	0	0	0
0.35805	-12.287	-1.6283	12.249	0	0	0	0
0.3423	-12.299	-1.5013	12.311	0	0	0	0
0.32831	-12.313	-1.3742	12.358	0	0	0	0
0.31655	-12.328	-1.2541	12.388	-0.21885	2.2113	0	0
0.30689	-12.343	-1.1469	12.398	0	0	0	0
0.29871	-12.358	-1.0568	12.395	0	0	0	0
0.29107	-12.376	-0.98507	12.39	0	0	0	0
0.28311	-12.397	-0.92967	12.393	0	0	0	0
0.27419	-12.425	-0.88553	12.404	0	0	0	0
0.26398	-12.457	-0.84622	12.415	0	0	0	0
0.25216	-12.492	-0.80579	12.423	0	0	0	0
0.23847	-12.526	-0.75949	12.426	0	0	0	0
0.22303	-12.561	-0.70325	12.429	0	0	0	0
0.20651	-12.596	-0.63363	12.437	0	0	0	0
0.19003	-12.633	-0.54875	12.452	0	0	0	0
0.17466	-12.675	-0.44945	12.474	0	0	0	0
0.16104	-12.724	-0.3395	12.493	0	0	-0.39368	3.3358
0.14938	-12.782	-0.22469	12.502	0	0	0	0
0.13996	-12.846	-0.11153	12.501	0	0	0	0
0.13326	-12.913	-0.005849	12.507	0	0	0	0
0.12945	-12.979	0.088341	12.534	0	0	0	0
0.12817	-13.038	0.16933	12.582	0	0	0	0
0.1286	-13.088	0.23709	12.635	0	0	0	0
0.12965	-13.127	0.29175	12.683	0	0	0	0
0.12986	-13.154	0.33286	12.725	0	0	0	0
0.12732	-13.171	0.36045	12.765	0	0	0	0
0.11957	-13.181	0.37639	12.81	0	0	0	0
0.10354	-13.184	0.38388	12.863	0	0	0	0
0.075708	-13.183	0.3861	12.918	0	0	0	0
0.032816	-13.178	0.38556	12.967	0	0	0	0
-0.026576	-13.17	0.38395	13.005	0	0	0	0
-0.10064	-13.164	0.38231	13.03	0	0	0	0
-0.18391	-13.16	0.38114	13.043	0	0	0	0
-0.26878	-13.16	0.38049	13.049	0	0	0	0
-0.3484	-13.167	0.38009	13.05	0	0	0	0
-0.419	-13.18	0.37935	13.048	0	0	0	0
-0.48016	-13.194	0.37749	13.047	0	0	0	0
-0.53429	-13.209	0.37356	13.047	0	0	0	0
-0.58612	-13.223	0.36665	13.049	0	0	0	0
-0.64209	-13.238	0.35626	13.054	0	0	0	0
-0.70884	-13.258	0.34283	13.062	0	0	0	0
-0.79073	-13.287	0.32813	13.07	0	0	0	0
-0.88738	-13.33	0.31458	13.079	0	0	0	0
-0.99375	-13.388	0.30388	13.085	0	0	0	0
-1.1034	-13.462	0.29627	13.09	0	0	0	0
-1.2125	-13.547	0.29103	13.093	0	0	0	0
-1.3207	-13.641	0.28703	13.095	0	0	0	0
-1.4297	-13.739	0.28325	13.097	0	0	0	0
-1.5407	-13.835	0.27909	13.099	0	0	0	0
-1.6524	-13.928	0.27458	13.1	0	0	0	0
-1.7618	-14.017	0.27013	13.102	0	0	0	0
-1.8659	-14.102	0.26607	13.104	-0.64792	-3.6244	0	0
-1.9638	-14.186	0.2624	13.108	0	0	0	0
-2.0554	-14.268	0.25898	13.114	0	0	0	0
-2.1406	-14.347	0.25584	13.124	0	0	0	0
-2.2188	-14.42	0.25344	13.139	0	0	0	0
-2.2897	-14.486	0.25273	13.16	0	0	0	0
-2.3547	-14.543	0.25482	13.182	0	0	0	0
-2.4175	-14.587	0.26007	13.202	0	0	0	0
-2.4837	-14.62	0.26775	13.211	0	0	0	0
-2.5576	-14.64	0.27668	13.203	0	0	0	0
-2.6406	-14.652	0.28654	13.179	0	0	0	0
-2.7308	-14.66	0.29826	13.151	0	0	0	0
-2.8235	-14.667	0.31335	13.13	0	0	0	0
-2.9135	-14.674	0.33277	13.125	0	0	-2.9152	-14.65
-2.9962	-14.683	0.35611	13.141	0	0	0	0
-3.0687	-14.693	0.38171	13.179	0	0	0	0
-3.1302	-14.702	0.40755	13.232	0	0	0	0
-3.1813	-14.711	0.43171	13.284	0	0	0	0
-3.2236	-14.72	0.45262	13.316	0	0	0	0
-3.2583	-14.73	0.46946	13.32	0	0	0	0
-3.2866	-14.741	0.48213	13.291	0	0	0	0
-3.3098	-14.752	0.49056	13.227	0	0	0	0
-3.3287	-14.762	0.49424	13.132	0	0	0	0
-3.3437	-14.768	0.49321	13.015	0	0	0	0
-3.3553	-14.77	0.4899	12.892	0	0	0	0
-3.3636	-14.765	0.48919	12.782	0	0	0	0
-3.3694	-14.756	0.49678	12.687	0	0	0	0
-3.3734	-14.745	0.51787	12.603	0	0	0	0
-3.3765	-14.734	0.55686	12.53	0	0	0	0
-3.3791	-14.726	0.61687	12.467	0	0	0	0
-3.3805	-14.721	0.69875	12.412	0	0	0	0
-3.3795	-14.72	0.80049	12.367	0	0	0	0
-3.3742	-14.718	0.91751	12.337	0	0	0	0
-3.3625	-14.712	1.044	12.329	0	0	0	0
-3.3419	-14.699	1.1744	12.344	0	0	0	0
-3.3106	-14.68	1.3037	12.377	0	0	0	0
-3.2681	-14.653	1.4267	12.421	0	0	0	0
-3.2152	-14.622	1.5388	12.46	0	0	0	0
-3.1536	-14.59	1.6369	12.481	0	0	0	0
-3.0858	-14.559	1.7199	12.482	0	0	0	0
-3.015	-14.532	1.7885	12.469	0	0	0	0
-2.945	-14.509	1.8451	12.452	0	0	0	0
-2.879	-14.489	1.8941	12.442	0	0	0	0
-2.8199	-14.472	1.9415	12.45	0	0	0	0
-2.7691	-14.454	1.9938	12.486	0	0	0	0
-2.7261	-14.435	2.0564	12.554	0	0	0	0
-2.6884	-14.41	2.1312	12.651	0	0	0	0
-2.6513	-14.376	2.2172	12.767	0	0	0	0
-2.6096	-14.332	2.311	12.891	0	0	0	0
-2.559	-14.277	2.4069	13.01	0	0	0	0
-2.497	-14.215	2.4969	13.111	0	0	0	0
-2.4236	-14.15	2.5719	13.175	0	0	0	0
-2.3406	-14.088	2.6263	13.188	0	0	0	0
-2.2518	-14.032	2.6605	13.153	0	0	0	0
-2.162	-13.984	2.6795	13.091	0	0	0	0
-2.0756	-13.941	2.6892	13.027	0	0	0	0
-1.9951	-13.9	2.6946	12.978	2.701	12.943	0	0
-1.9213	-13.857	2.6992	12.953	0	0	0	0
-1.8536	-13.807	2.7065	12.959	0	0	0	0
-1.7918	-13.751	2.7198	12.997	0	0	0	0
-1.7358	-13.689	2.7413	13.066	0	0	0	0
-1.6862	-13.627	2.7717	13.161	0	0	0	0
-1.6438	-13.567	2.8086	13.263	0	0	0	0
-1.6097	-13.516	2.8475	13.355	0	0	0	0
-1.5846	-13.476	2.8841	13.421	0	0	0	0
-1.5674	-13.447	2.9159	13.461	0	0	0	0
-1.556	-13.426	2.9415	13.478	0	0	0	0
-1.5482	-13.41	2.9603	13.48	0	0	0	0
-1.5421	-13.395	2.9725	13.474	0	0	0	0
-1.5364	-13.379	2.9793	13.467	0	0	0	0
-1.5304	-13.361	2.9825	13.463	0	0	0	0
-1.5244	-13.341	2.984	13.465	0	0	0	0
-1.5191	-13.323	2.9848	13.473	0	0	2.9752	13.436
-1.5156	-13.312	2.9858	13.489	0	0	0	0
-1.5152	-13.311	2.9869	13.511	0	0	0	0
-1.5192	-13.323	2.9872	13.533	0	0	0	0
-1.5293	-13.349	2.9853	13.546	0	0	0	0
-1.5463	-13.386	2.9787	13.536	0	0	0	0
-1.5695	-13.428	2.9646	13.491	0	0	0	0
-1.5961	-13.468	2.9405	13.412	0	0	0	0
-1.6226	-13.501	2.9045	13.316	0	0	0	0
-1.6457	-13.523	2.8564	13.23	0	0	0	0
-1.6623	-13.533	2.7976	13.18	0	0	0	0
-1.67	-13.532	2.7311	13.183	0	0	0	0
-1.666	-13.518	2.6615	13.244	0	0	0	0
-1.6474	-13.496	2.5952	13.358	0	0	0	0
-1.6111	-13.467	2.5386	13.515	0	0	0	0
-1.5551	-13.437	2.495	13.695	0	0	0	0
-1.4794	-13.409	2.4639	13.871	0	0	0	0
-1.3872	-13.386	2.442	14.017	0	0	0	0
-1.2839	-13.368	2.4237	14.117	0	0	0	0
-1.176	-13.352	2.4027	14.168	0	0	0	0
-1.068	-13.335	2.3729	14.174	0	0	0	0
-0.96214	-13.313	2.3301	14.141	0	0	0	0
-0.858	-13.281	2.2735	14.077	0	0	0	0
-0.7544	-13.238	2.2045	13.997	0	0	0	0
-0.65123	-13.181	2.1253	13.92	0	0	0	0
-0.55036	-13.113	2.0371	13.864	0	0	0	0
-0.45349	-13.034	1.9394	13.835	0	0	0	0
-0.35948	-12.946	1.8325	13.83	0	0	0	0
-0.26469	-12.851	1.7183	13.837	0	0	0	0
-0.1647	-12.754	1.6006	13.844	0	0	0	0
-0.055099	-12.659	1.4847	13.843	0	0	0	0
0.067773	-12.568	1.3765	13.836	0	0	0	0
0.2058	-12.478	1.2799	13.824	0	0	0	0
0.35907	-12.383	1.1955	13.801	0	0	0	0
0.52656	-12.275	1.122	13.754	0	0	0	0
0.7054	-12.15	1.0579	13.681	0	0	0	0
0.88905	-12.008	1.0023	13.596	0	0	0	0
1.0685	-11.855	0.95494	13.523	0	0	0	0
1.2369	-11.696	0.91498	13.48	0	0	0	0
1.3928	-11.535	0.88179	13.474	0	0	0	0
1.5388	-11.376	0.85501	13.502	0	0	0	0
1.6797	-11.223	0.83391	13.554	1.665	-11.156	0	0
1.8211	-11.077	0.81711	13.614	0	0	0	0
1.9671	-10.937	0.80281	13.666	0	0	0	0
2.1187	-10.801	0.7889	13.697	0	0	0	0
2.2736	-10.667	0.77323	13.705	0	0	0	0
2.4287	-10.533	0.75461	13.696	0	0	0	0
2.5811	-10.4	0.73359	13.684	0	0	0	0
2.7282	-10.269	0.71199	13.68	0	0	0	0
2.8679	-10.144	0.69138	13.686	0	0	0	0
2.9989	-10.024	0.67241	13.689	0	0	0	0
3.1207	-9.9089	0.65531	13.673	0	0	0	0
3.2334	-9.7971	0.64024	13.627	0	0	0	0
3.337	-9.6896	0.62697	13.541	0	0	3.3769	-9.6266
3.4319	-9.5864	0.61467	13.411	0	0	0	0
3.5196	-9.4851	0.6024	13.253	0	0	0	0
3.6017	-9.3827	0.58977	13.099	0	0	0	0
3.68	-9.2768	0.57697	12.981	0	0	0	0
3.7567	-9.1657	0.56464	12.912	0	0	0	0
3.8345	-9.0492	0.55351	12.879	0	0	0	0
3.9145	-8.9295	0.54386	12.864	0	0	0	0
3.9945	-8.8125	0.53543	12.851	0	0	0	0
4.0694	-8.707	0.52801	12.828	0	0	0	0
4.1319	-8.6223	0.5221	12.793	0	0	0	0
4.1757	-8.5647	0.51926	12.748	0	0	0	0
4.1967	-8.5354	0.52185	12.701	0	0	0	0
