## Supplementary material for "How to control unpredictable others in court-net sports": Collegiate match data: u5_6_2.txt

-0.54349	-12.274	3.6789	11.013	0	0	-0.54371	-12.262
-0.55385	-12.295	3.69	11.024	0	0	0	0
-0.55988	-12.323	3.7004	11.042	0	0	0	0
-0.5637	-12.364	3.7111	11.062	0	0	0	0
-0.5669	-12.419	3.7219	11.077	0	0	0	0
-0.57029	-12.487	3.7311	11.08	0	0	0	0
-0.574	-12.559	3.737	11.065	0	0	0	0
-0.57796	-12.629	3.7401	11.037	0	0	0	0
-0.58211	-12.691	3.7421	11.005	0	0	0	0
-0.58644	-12.741	3.7449	10.978	0	0	0	0
-0.59079	-12.779	3.7494	10.957	0	0	0	0
-0.59473	-12.806	3.756	10.946	0	0	0	0
-0.5977	-12.825	3.7647	10.948	0	0	0	0
-0.59932	-12.836	3.7764	10.962	0	0	0	0
-0.59957	-12.843	3.793	10.99	0	0	0	0
-0.59878	-12.847	3.8167	11.029	0	0	0	0
-0.59752	-12.851	3.8489	11.074	0	0	0	0
-0.59656	-12.857	3.8903	11.118	0	0	0	0
-0.59662	-12.865	3.941	11.156	0	0	0	0
-0.59828	-12.878	4.0005	11.19	0	0	0	0
-0.60196	-12.895	4.0668	11.219	0	0	0	0
-0.6078	-12.917	4.1361	11.243	0	0	0	0
-0.61584	-12.943	4.2036	11.255	0	0	0	0
-0.62621	-12.97	4.2646	11.253	0	0	0	0
-0.63948	-12.998	4.315	11.234	0	0	0	0
-0.65643	-13.027	4.3517	11.2	0	0	0	0
-0.67733	-13.054	4.3739	11.15	4.3758	11.167	0	0
-0.70121	-13.078	4.3837	11.088	0	0	0	0
-0.72613	-13.098	4.385	11.021	0	0	0	0
-0.7501	-13.112	4.3822	10.963	0	0	0	0
-0.77162	-13.122	4.3784	10.921	0	0	0	0
-0.78976	-13.128	4.3742	10.894	0	0	0	0
-0.80424	-13.134	4.3703	10.874	0	0	0	0
-0.81561	-13.14	4.3677	10.854	0	0	0	0
-0.82518	-13.147	4.3682	10.824	0	0	0	0
-0.83488	-13.156	4.3732	10.78	0	0	0	0
-0.84701	-13.166	4.3838	10.723	0	0	0	0
-0.86386	-13.18	4.4001	10.659	0	0	0	0
-0.88706	-13.199	4.4208	10.594	0	0	0	0
-0.91696	-13.227	4.4427	10.525	0	0	0	0
-0.95226	-13.265	4.4632	10.441	0	0	4.4828	10.458
-0.98986	-13.311	4.4813	10.33	0	0	0	0
-1.0255	-13.362	4.4983	10.184	0	0	0	0
-1.0555	-13.414	4.5164	10.01	0	0	0	0
-1.0782	-13.463	4.5373	9.8349	0	0	0	0
-1.0935	-13.504	4.5605	9.6954	0	0	0	0
-1.1016	-13.535	4.5829	9.6149	0	0	0	0
-1.1033	-13.553	4.5997	9.5952	0	0	0	0
-1.0999	-13.557	4.6065	9.6227	0	0	0	0
-1.0943	-13.549	4.6004	9.6765	0	0	0	0
-1.0912	-13.528	4.5803	9.7338	0	0	0	0
-1.0969	-13.497	4.5472	9.7753	0	0	0	0
-1.1184	-13.457	4.5029	9.789	0	0	0	0
-1.1624	-13.411	4.4506	9.7699	0	0	0	0
-1.233	-13.363	4.3946	9.7214	0	0	0	0
-1.33	-13.316	4.3397	9.6567	0	0	0	0
-1.4479	-13.277	4.2902	9.5935	0	0	0	0
-1.5784	-13.252	4.247	9.5455	0	0	0	0
-1.7134	-13.242	4.2085	9.5172	0	0	0	0
-1.8477	-13.247	4.1716	9.5061	0	0	0	0
-1.9796	-13.262	4.1326	9.5059	0	0	0	0
-2.1101	-13.284	4.0881	9.5096	0	0	0	0
-2.2414	-13.309	4.0333	9.5124	0	0	0	0
-2.3746	-13.339	3.9636	9.5125	0	0	0	0
-2.5087	-13.373	3.877	9.513	0	0	0	0
-2.6417	-13.412	3.7752	9.5205	0	0	0	0
-2.7714	-13.454	3.6632	9.542	-2.779	-13.395	0	0
-2.8961	-13.496	3.5469	9.5817	0	0	0	0
-3.0147	-13.535	3.433	9.644	0	0	0	0
-3.1263	-13.569	3.3275	9.73	0	0	0	0
-3.2309	-13.597	3.2336	9.8307	0	0	0	0
-3.3288	-13.616	3.1523	9.9294	0	0	0	0
-3.4212	-13.626	3.0841	10.013	0	0	0	0
-3.5097	-13.624	3.0296	10.08	0	0	0	0
-3.5957	-13.613	2.9876	10.132	0	0	0	0
-3.6787	-13.595	2.9538	10.174	0	0	0	0
-3.7567	-13.575	2.9216	10.214	0	0	0	0
-3.8273	-13.557	2.8851	10.26	0	0	0	0
-3.8878	-13.543	2.8406	10.321	0	0	0	0
-3.9358	-13.535	2.788	10.404	0	0	0	0
-3.9708	-13.535	2.7289	10.515	0	0	0	0
-3.9943	-13.54	2.6653	10.65	0	0	0	0
-4.0088	-13.549	2.6002	10.801	0	0	0	0
-4.018	-13.559	2.5365	10.957	0	0	0	0
-4.0259	-13.569	2.4761	11.108	0	0	0	0
-4.0363	-13.576	2.4187	11.246	0	0	0	0
-4.0528	-13.58	2.3627	11.367	0	0	-4.0475	-13.551
-4.0777	-13.579	2.307	11.468	0	0	0	0
-4.1123	-13.575	2.2521	11.545	0	0	0	0
-4.1566	-13.569	2.1995	11.601	0	0	0	0
-4.2093	-13.561	2.1505	11.64	0	0	0	0
-4.2686	-13.553	2.1044	11.667	0	0	0	0
-4.3325	-13.544	2.0578	11.688	0	0	0	0
-4.3981	-13.533	2.0042	11.711	0	0	0	0
-4.4623	-13.52	1.9362	11.744	0	0	0	0
-4.5212	-13.507	1.8487	11.793	0	0	0	0
-4.5713	-13.495	1.7409	11.862	0	0	0	0
-4.6097	-13.484	1.6175	11.954	0	0	0	0
-4.6357	-13.475	1.488	12.068	0	0	0	0
-4.6495	-13.468	1.3638	12.195	0	0	0	0
-4.6521	-13.46	1.2543	12.313	0	0	0	0
-4.6449	-13.452	1.1639	12.403	0	0	0	0
-4.6294	-13.444	1.0913	12.45	0	0	0	0
-4.6076	-13.436	1.0317	12.456	0	0	0	0
-4.5831	-13.43	0.97893	12.435	0	0	0	0
-4.5593	-13.426	0.92754	12.406	0	0	0	0
-4.5368	-13.423	0.87302	12.391	0	0	0	0
-4.5129	-13.42	0.81208	12.405	0	0	0	0
-4.4817	-13.414	0.74289	12.458	0	0	0	0
-4.4368	-13.403	0.66508	12.542	0	0	0	0
-4.3732	-13.387	0.57934	12.638	0	0	0	0
-4.2892	-13.366	0.48693	12.725	0	0	0	0
-4.1861	-13.344	0.38959	12.793	0	0	0	0
-4.0679	-13.324	0.28974	12.842	0	0	0	0
-3.9397	-13.311	0.19047	12.873	0	0	0	0
-3.8067	-13.307	0.094737	12.885	0	0	0	0
-3.6722	-13.314	0.004228	12.873	0	0	0	0
-3.5386	-13.328	-0.080442	12.834	0	0	0	0
-3.4075	-13.347	-0.15847	12.771	0	0	0	0
-3.2802	-13.366	-0.22818	12.696	0	0	0	0
-3.1576	-13.383	-0.2877	12.629	0	0	0	0
-3.0405	-13.397	-0.3364	12.582	-0.36248	12.484	0	0
-2.9306	-13.409	-0.37606	12.559	0	0	0	0
-2.8295	-13.417	-0.41116	12.561	0	0	0	0
-2.7367	-13.424	-0.44818	12.583	0	0	0	0
-2.6489	-13.429	-0.4938	12.619	0	0	0	0
-2.5616	-13.434	-0.55248	12.662	0	0	0	0
-2.4705	-13.441	-0.6247	12.698	0	0	0	0
-2.373	-13.453	-0.70748	12.711	0	0	0	0
-2.2684	-13.471	-0.79688	12.683	0	0	0	0
-2.1584	-13.499	-0.88993	12.598	0	0	-0.87026	12.782
-2.0466	-13.54	-0.98427	12.452	0	0	0	0
-1.9384	-13.592	-1.077	12.251	0	0	0	0
-1.8394	-13.649	-1.1643	12.015	0	0	0	0
-1.7542	-13.703	-1.2425	11.774	0	0	0	0
-1.6854	-13.749	-1.308	11.552	0	0	0	0
-1.6323	-13.781	-1.3589	11.364	0	0	0	0
-1.591	-13.798	-1.3956	11.221	0	0	0	0
-1.5537	-13.799	-1.4206	11.137	0	0	0	0
-1.5108	-13.789	-1.4376	11.118	0	0	0	0
-1.4528	-13.77	-1.4502	11.166	0	0	0	0
-1.3737	-13.751	-1.4619	11.271	0	0	0	0
-1.2729	-13.736	-1.4751	11.419	0	0	0	0
-1.1554	-13.729	-1.491	11.593	0	0	0	0
-1.0306	-13.729	-1.5088	11.773	0	0	0	0
-0.90815	-13.735	-1.5267	11.937	0	0	0	0
-0.79355	-13.744	-1.5422	12.071	0	0	0	0
-0.68721	-13.754	-1.5536	12.17	0	0	0	0
-0.58658	-13.764	-1.5606	12.236	0	0	0	0
-0.48844	-13.775	-1.5642	12.278	0	0	0	0
-0.38922	-13.79	-1.5654	12.301	0	0	0	0
-0.28484	-13.809	-1.565	12.31	0	0	0	0
-0.17193	-13.835	-1.5634	12.31	0	0	0	0
-0.049709	-13.87	-1.5602	12.306	0	0	0	0
0.079415	-13.917	-1.5552	12.299	0	0	0	0
0.21113	-13.98	-1.5476	12.29	0	0	0	0
0.34138	-14.062	-1.537	12.28	0	0	0	0
0.46753	-14.163	-1.5234	12.267	0	0	0	0
0.58851	-14.275	-1.5069	12.251	0	0	0	0
0.70476	-14.393	-1.488	12.231	0	0	0	0
0.81777	-14.511	-1.4669	12.207	0	0	0	0
0.92942	-14.626	-1.4428	12.18	0	0	0	0
1.0412	-14.737	-1.4135	12.153	0	0	0	0
1.1529	-14.845	-1.3772	12.128	0	0	0	0
1.2622	-14.948	-1.3337	12.108	0	0	0	0
1.3669	-15.046	-1.2842	12.092	0	0	0	0
1.4661	-15.139	-1.2306	12.076	1.46	-15.125	0	0
1.5595	-15.226	-1.1732	12.056	0	0	0	0
1.6465	-15.307	-1.1121	12.031	0	0	0	0
1.7265	-15.382	-1.0485	11.998	0	0	0	0
1.8002	-15.45	-0.98465	11.96	0	0	0	0
1.8698	-15.511	-0.92243	11.923	0	0	0	0
1.9395	-15.564	-0.86235	11.9	0	0	0	0
2.0137	-15.611	-0.80423	11.912	0	0	0	0
2.0952	-15.653	-0.74841	11.976	0	0	0	0
2.1834	-15.692	-0.69532	12.113	0	0	0	0
2.2739	-15.729	-0.6437	12.341	0	0	0	0
2.3595	-15.766	-0.59091	12.673	0	0	2.4043	-15.687
2.4334	-15.8	-0.53563	13.1	0	0	0	0
