## Supplementary material for "How to control unpredictable others in court-net sports": Collegiate match data: u5_6_3.txt

0.60582	-12.188	-1.8483	10.639	0	0	0.59978	-12.159
0.59881	-12.178	-1.8652	10.717	0	0	0	0
0.59703	-12.178	-1.877	10.753	0	0	0	0
0.60015	-12.187	-1.8837	10.742	0	0	0	0
0.60814	-12.203	-1.8858	10.688	0	0	0	0
0.62084	-12.224	-1.8839	10.602	0	0	0	0
0.63777	-12.248	-1.878	10.507	0	0	0	0
0.65802	-12.272	-1.8684	10.425	0	0	0	0
0.68011	-12.292	-1.8568	10.376	0	0	0	0
0.70189	-12.307	-1.8458	10.364	0	0	0	0
0.72121	-12.315	-1.8379	10.386	0	0	0	0
0.73658	-12.318	-1.8346	10.433	0	0	0	0
0.74762	-12.319	-1.8371	10.497	0	0	0	0
0.75486	-12.321	-1.8468	10.569	0	0	0	0
0.75917	-12.327	-1.8656	10.639	0	0	0	0
0.76107	-12.336	-1.8963	10.705	0	0	0	0
0.76046	-12.351	-1.9419	10.765	0	0	0	0
0.75643	-12.368	-2.0041	10.821	0	0	0	0
0.74744	-12.388	-2.082	10.873	0	0	0	0
0.73181	-12.408	-2.1732	10.918	0	0	0	0
0.70852	-12.43	-2.2734	10.947	0	0	0	0
0.67812	-12.458	-2.3761	10.95	0	0	0	0
0.64291	-12.495	-2.4737	10.915	0	0	0	0
0.60626	-12.544	-2.561	10.836	0	0	0	0
0.57155	-12.605	-2.6367	10.72	0	0	0	0
0.54167	-12.673	-2.7024	10.58	0	0	0	0
0.51862	-12.743	-2.7591	10.435	-2.7757	10.359	0	0
0.50306	-12.811	-2.807	10.299	0	0	0	0
0.49432	-12.871	-2.8459	10.18	0	0	0	0
0.49083	-12.922	-2.8766	10.083	0	0	0	0
0.49059	-12.965	-2.8999	10.009	0	0	0	0
0.49174	-13.002	-2.9162	9.9593	0	0	0	0
0.49317	-13.037	-2.9263	9.9333	0	0	0	0
0.49485	-13.07	-2.9319	9.9295	0	0	0	0
0.49763	-13.1	-2.9347	9.9458	0	0	0	0
0.50269	-13.13	-2.9366	9.9803	0	0	0	0
0.51097	-13.161	-2.9387	10.03	0	0	0	0
0.52291	-13.195	-2.9417	10.089	0	0	0	0
0.53839	-13.235	-2.9459	10.151	0	0	0	0
0.557	-13.283	-2.9517	10.213	0	0	0	0
0.57817	-13.341	-2.9598	10.276	0	0	0	0
0.60092	-13.41	-2.9704	10.339	0	0	-2.9425	10.176
0.6235	-13.491	-2.9832	10.4	0	0	0	0
0.64373	-13.581	-2.9974	10.452	0	0	0	0
0.66018	-13.67	-3.0125	10.493	0	0	0	0
0.67278	-13.754	-3.0284	10.523	0	0	0	0
0.68243	-13.826	-3.0454	10.543	0	0	0	0
0.69047	-13.885	-3.0638	10.557	0	0	0	0
0.6987	-13.93	-3.0826	10.566	0	0	0	0
0.70982	-13.961	-3.1	10.572	0	0	0	0
0.72794	-13.977	-3.1143	10.573	0	0	0	0
0.75853	-13.98	-3.1244	10.57	0	0	0	0
0.80748	-13.974	-3.1291	10.561	0	0	0	0
0.87944	-13.964	-3.1261	10.546	0	0	0	0
0.97621	-13.954	-3.112	10.526	0	0	0	0
1.0955	-13.949	-3.0826	10.501	0	0	0	0
1.2307	-13.95	-3.034	10.478	0	0	0	0
1.3725	-13.958	-2.9649	10.468	0	0	0	0
1.5112	-13.971	-2.877	10.484	0	0	0	0
1.6387	-13.988	-2.7745	10.535	0	0	0	0
1.7503	-14.007	-2.6627	10.615	0	0	0	0
1.8456	-14.027	-2.5474	10.707	0	0	0	0
1.9287	-14.046	-2.4339	10.792	0	0	0	0
2.006	-14.061	-2.3258	10.863	0	0	0	0
2.0846	-14.068	-2.2235	10.923	0	0	0	0
2.1698	-14.068	-2.1242	10.979	0	0	0	0
2.2631	-14.061	-2.024	11.04	0	0	0	0
2.3615	-14.048	-1.9204	11.112	0	0	0	0
2.4596	-14.036	-1.8145	11.197	0	0	0	0
2.5522	-14.028	-1.7096	11.3	0	0	0	0
2.6358	-14.026	-1.6099	11.422	0	0	0	0
2.7086	-14.032	-1.5181	11.559	0	0	0	0
2.7713	-14.042	-1.4356	11.701	0	0	0	0
2.8268	-14.055	-1.3617	11.829	0	0	0	0
2.8796	-14.068	-1.294	11.926	0	0	0	0
2.9342	-14.081	-1.2285	11.986	0	0	0	0
2.993	-14.09	-1.1606	12.016	2.9591	-14.039	0	0
3.0565	-14.092	-1.0873	12.034	0	0	0	0
3.1241	-14.086	-1.0085	12.065	0	0	0	0
3.1967	-14.07	-0.92653	12.131	0	0	0	0
3.2773	-14.043	-0.84457	12.247	0	0	0	0
3.3689	-14.007	-0.76588	12.418	0	0	0	0
3.472	-13.967	-0.6934	12.635	0	0	0	0
3.5843	-13.932	-0.62869	12.881	0	0	0	0
3.7021	-13.907	-0.57151	13.134	0	0	3.7157	-13.778
3.8234	-13.897	-0.52009	13.376	0	0	0	0
3.947	-13.899	-0.4719	13.584	0	0	0	0
4.071	-13.909	-0.42466	13.739	0	0	0	0
4.1902	-13.921	-0.37717	13.822	0	0	0	0
4.298	-13.936	-0.32984	13.836	0	0	0	0
4.3895	-13.949	-0.28444	13.8	0	0	0	0
4.464	-13.958	-0.2432	13.74	0	0	0	0
4.5241	-13.956	-0.20816	13.677	0	0	0	0
4.5737	-13.942	-0.1808	13.62	0	0	0	0
4.6168	-13.915	-0.16133	13.569	0	0	0	0
4.6563	-13.878	-0.14774	13.534	0	0	0	0
4.6938	-13.833	-0.13566	13.528	0	0	0	0
4.7285	-13.786	-0.11869	13.561	0	0	0	0
4.7588	-13.742	-0.088808	13.628	0	0	0	0
4.7832	-13.706	-0.03732	13.708	0	0	0	0
4.8009	-13.682	0.043336	13.782	0	0	0	0
4.812	-13.671	0.15694	13.838	0	0	0	0
4.8175	-13.67	0.30105	13.874	0	0	0	0
4.8188	-13.671	0.46669	13.9	0	0	0	0
4.8178	-13.671	0.64147	13.933	0	0	0	0
4.815	-13.664	0.8147	13.998	0	0	0	0
4.8083	-13.651	0.98066	14.111	0	0	0	0
4.7927	-13.633	1.1378	14.261	0	0	0	0
4.7614	-13.611	1.2856	14.416	0	0	0	0
4.7083	-13.59	1.4222	14.538	0	0	0	0
4.6318	-13.57	1.5455	14.611	0	0	0	0
4.5367	-13.552	1.6545	14.636	0	0	0	0
4.4325	-13.532	1.7506	14.63	0	0	0	0
4.3268	-13.51	1.8377	14.613	0	0	0	0
4.223	-13.482	1.9216	14.601	0	0	0	0
4.121	-13.447	2.0082	14.61	0	0	0	0
4.0191	-13.402	2.1013	14.647	0	0	0	0
3.9151	-13.346	2.2011	14.708	0	0	0	0
3.8063	-13.282	2.3047	14.783	0	0	0	0
3.6897	-13.212	2.4081	14.852	0	0	0	0
3.5627	-13.14	2.5071	14.901	0	0	0	0
3.4244	-13.069	2.5982	14.931	2.5375	14.433	0	0
3.2771	-13.005	2.6787	14.951	0	0	0	0
3.1265	-12.954	2.7457	14.962	0	0	0	0
2.9808	-12.922	2.7967	14.952	0	0	0	0
2.8475	-12.909	2.8309	14.909	0	0	0	0
2.7304	-12.912	2.8495	14.828	0	0	0	0
2.6295	-12.928	2.8551	14.714	0	0	0	0
2.5416	-12.954	2.8517	14.587	0	0	0	0
2.4625	-12.986	2.8439	14.468	0	0	0	0
2.3866	-13.023	2.8353	14.374	0	0	0	0
2.3075	-13.061	2.8282	14.312	0	0	0	0
2.2198	-13.101	2.8232	14.277	0	0	0	0
2.1207	-13.142	2.8204	14.263	0	0	0	0
2.0103	-13.185	2.8193	14.261	0	0	0	0
1.8907	-13.232	2.8191	14.268	0	0	2.8168	14.243
1.7654	-13.288	2.8193	14.277	0	0	0	0
1.639	-13.353	2.819	14.285	0	0	0	0
1.5171	-13.422	2.8175	14.29	0	0	0	0
1.4059	-13.489	2.8142	14.288	0	0	0	0
1.3108	-13.546	2.8084	14.276	0	0	0	0
1.2342	-13.593	2.8001	14.252	0	0	0	0
1.1755	-13.628	2.7903	14.213	0	0	0	0
1.1318	-13.654	2.781	14.16	0	0	0	0
1.0981	-13.67	2.7751	14.1	0	0	0	0
1.0685	-13.679	2.7746	14.043	0	0	0	0
1.0356	-13.681	2.779	13.996	0	0	0	0
0.99143	-13.676	2.7864	13.964	0	0	0	0
0.92842	-13.664	2.7935	13.942	0	0	0	0
0.84143	-13.644	2.7975	13.929	0	0	0	0
0.7297	-13.618	2.7948	13.918	0	0	0	0
0.5975	-13.591	2.7817	13.905	0	0	0	0
0.45272	-13.568	2.7543	13.886	0	0	0	0
0.30387	-13.553	2.7096	13.861	0	0	0	0
0.15768	-13.548	2.648	13.834	0	0	0	0
0.01869	-13.552	2.574	13.813	0	0	0	0
-0.1106	-13.563	2.4955	13.803	0	0	0	0
-0.22976	-13.577	2.4208	13.807	0	0	0	0
-0.34059	-13.593	2.3558	13.824	0	0	0	0
-0.44744	-13.615	2.3016	13.85	0	0	0	0
-0.55602	-13.646	2.2552	13.88	0	0	0	0
-0.67076	-13.696	2.2122	13.914	0	0	0	0
-0.79296	-13.769	2.1701	13.951	0	0	0	0
-0.92056	-13.866	2.129	13.992	0	0	0	0
-1.0491	-13.98	2.09	14.04	0	0	0	0
-1.1732	-14.101	2.0537	14.097	0	0	0	0
-1.2874	-14.22	2.0207	14.166	0	0	0	0
-1.3876	-14.329	1.9908	14.246	0	0	0	0
-1.4715	-14.426	1.9635	14.331	0	0	0	0
-1.5391	-14.511	1.9383	14.409	-1.5616	-14.46	0	0
-1.5923	-14.586	1.9143	14.476	0	0	0	0
-1.6343	-14.653	1.89	14.53	0	0	0	0
-1.6695	-14.712	1.8644	14.574	0	0	0	0
-1.7022	-14.762	1.8385	14.609	0	0	0	0
-1.7362	-14.802	1.8139	14.636	0	0	0	0
-1.7736	-14.832	1.7909	14.651	0	0	0	0
-1.8141	-14.855	1.7676	14.647	0	0	0	0
-1.8554	-14.874	1.741	14.618	0	0	-1.8701	-14.873
-1.8946	-14.891	1.7086	14.551	0	0	0	0
-1.929	-14.913	1.6697	14.437	0	0	0	0
-1.9571	-14.943	1.6252	14.276	0	0	0	0
-1.9773	-14.985	1.5781	14.08	0	0	0	0
-1.9885	-15.041	1.5326	13.87	0	0	0	0
-1.9908	-15.113	1.4918	13.662	0	0	0	0
-1.9865	-15.198	1.4567	13.46	0	0	0	0
-1.9796	-15.293	1.4281	13.27	0	0	0	0
-1.9738	-15.393	1.4059	13.093	0	0	0	0
-1.9715	-15.491	1.3889	12.921	0	0	0	0
-1.9735	-15.582	1.3746	12.741	0	0	0	0
-1.9795	-15.662	1.3618	12.551	0	0	0	0
-1.9884	-15.73	1.3504	12.369	0	0	0	0
-1.9981	-15.786	1.3417	12.223	0	0	0	0
-2.0057	-15.83	1.336	12.129	0	0	0	0
-2.0086	-15.866	1.3324	12.082	0	0	0	0
-2.0044	-15.895	1.3298	12.069	0	0	0	0
-1.9899	-15.92	1.327	12.076	0	0	0	0
-1.9623	-15.942	1.3217	12.093	0	0	0	0
-1.9193	-15.966	1.3106	12.117	0	0	0	0
-1.8612	-15.994	1.2889	12.147	0	0	0	0
-1.7905	-16.026	1.2514	12.185	0	0	0	0
-1.7116	-16.063	1.1939	12.231	0	0	0	0
-1.6295	-16.099	1.1149	12.286	0	0	0	0
-1.5491	-16.131	1.016	12.345	0	0	0	0
-1.4738	-16.155	0.90163	12.401	0	0	0	0
-1.4055	-16.17	0.77771	12.444	0	0	0	0
-1.3448	-16.172	0.65046	12.465	0	0	0	0
-1.291	-16.161	0.52575	12.457	0	0	0	0
-1.2419	-16.137	0.40899	12.418	0	0	0	0
-1.1933	-16.102	0.30427	12.352	0	0	0	0
-1.1399	-16.059	0.21217	12.262	0	0	0	0
-1.0775	-16.01	0.1289	12.147	0	0	0	0
-1.0035	-15.958	0.048893	12	0	0	0	0
-0.91737	-15.905	-0.031027	11.817	0	0	0	0
-0.82089	-15.853	-0.10991	11.61	0	0	0	0
-0.71878	-15.8	-0.18427	11.404	0	0	0	0
-0.61758	-15.745	-0.25107	11.232	0	0	0	0
-0.52342	-15.685	-0.31015	11.114	0	0	0	0
-0.43992	-15.618	-0.36421	11.056	0	0	0	0
-0.36801	-15.541	-0.41696	11.047	0	0	0	0
-0.30751	-15.448	-0.47129	11.071	0	0	0	0
-0.25807	-15.337	-0.52858	11.107	0	0	0	0
-0.21887	-15.211	-0.58892	11.141	0	0	0	0
-0.18824	-15.076	-0.652	11.172	0	0	0	0
-0.16375	-14.938	-0.71793	11.205	0	0	0	0
-0.14277	-14.804	-0.787	11.243	0	0	0	0
-0.12321	-14.68	-0.85867	11.285	0	0	0	0
-0.10384	-14.574	-0.93107	11.327	0	0	0	0
-0.084275	-14.485	-1.0009	11.362	0	0	0	0
-0.064798	-14.41	-1.0637	11.386	0	0	0	0
-0.045823	-14.345	-1.1162	11.393	0	0	0	0
-0.027232	-14.285	-1.1575	11.38	0	0	0	0
-0.00836	-14.224	-1.1893	11.351	0	0	0	0
0.011492	-14.162	-1.2138	11.313	0	0	0	0
0.032827	-14.1	-1.2327	11.276	0	0	0	0
0.056152	-14.041	-1.2472	11.247	-1.2494	11.169	0	0
0.082024	-13.988	-1.2591	11.228	0	0	0	0
0.11055	-13.942	-1.2702	11.22	0	0	0	0
0.14067	-13.9	-1.2817	11.22	0	0	0	0
0.16977	-13.863	-1.2937	11.225	0	0	0	0
0.19424	-13.83	-1.3048	11.233	0	0	0	0
0.21123	-13.802	-1.3135	11.243	0	0	0	0
0.22018	-13.779	-1.3187	11.253	0	0	0	0
0.22288	-13.763	-1.3214	11.265	0	0	0	0
0.22212	-13.755	-1.3235	11.28	0	0	0	0
0.22058	-13.754	-1.328	11.299	0	0	0	0
0.22048	-13.762	-1.3379	11.319	0	0	0	0
0.22368	-13.782	-1.3551	11.331	0	0	0	0
0.23152	-13.816	-1.3797	11.318	0	0	0	0
0.24454	-13.866	-1.4102	11.269	0	0	0	0
0.26187	-13.928	-1.4444	11.192	0	0	-1.4402	11.275
0.28132	-13.996	-1.4793	11.108	0	0	0	0
0.30046	-14.064	-1.5126	11.047	0	0	0	0
0.31723	-14.127	-1.5421	11.024	0	0	0	0
0.3299	-14.182	-1.5664	11.038	0	0	0	0
0.33727	-14.226	-1.5844	11.076	0	0	0	0
0.33964	-14.258	-1.5961	11.123	0	0	0	0
0.33911	-14.276	-1.6028	11.167	0	0	0	0
0.33947	-14.28	-1.6059	11.193	0	0	0	0
0.3459	-14.268	-1.6068	11.191	0	0	0	0
0.36457	-14.244	-1.6056	11.153	0	0	0	0
0.4017	-14.21	-1.6019	11.086	0	0	0	0
0.4618	-14.172	-1.5953	11.008	0	0	0	0
0.54592	-14.138	-1.587	10.934	0	0	0	0
0.65106	-14.114	-1.5784	10.874	0	0	0	0
0.77124	-14.105	-1.5706	10.832	0	0	0	0
0.89953	-14.113	-1.5634	10.806	0	0	0	0
1.0297	-14.135	-1.5559	10.79	0	0	0	0
1.1564	-14.164	-1.5472	10.782	0	0	0	0
1.2754	-14.193	-1.5365	10.781	0	0	0	0
1.3847	-14.217	-1.5234	10.786	0	0	0	0
1.486	-14.233	-1.5068	10.799	0	0	0	0
1.5836	-14.239	-1.4836	10.821	0	0	0	0
1.681	-14.235	-1.4492	10.851	0	0	0	0
1.7787	-14.221	-1.3993	10.884	0	0	0	0
1.8747	-14.201	-1.3311	10.918	0	0	0	0
1.9666	-14.176	-1.2447	10.952	0	0	0	0
2.0535	-14.149	-1.1426	10.989	0	0	0	0
2.136	-14.124	-1.0296	11.033	0	0	0	0
2.2162	-14.098	-0.91137	11.079	0	0	0	0
2.2971	-14.07	-0.79276	11.117	2.3028	-14.093	0	0
2.382	-14.038	-0.67576	11.141	0	0	0	0
2.4746	-14.007	-0.56222	11.154	0	0	0	0
2.579	-13.978	-0.45705	11.16	0	0	0	0
2.6985	-13.953	-0.36697	11.165	0	0	0	0
2.833	-13.932	-0.29559	11.173	0	0	2.8031	-13.857
2.9784	-13.913	-0.24127	11.187	0	0	0	0
3.1272	-13.897	-0.19884	11.212	0	0	0	0
3.2709	-13.886	-0.16227	11.256	0	0	0	0
3.4027	-13.881	-0.12701	11.325	0	0	0	0
3.5186	-13.883	-0.091139	11.42	0	0	0	0
3.6186	-13.892	-0.054907	11.531	0	0	0	0
3.7056	-13.903	-0.018817	11.64	0	0	0	0
3.785	-13.91	0.017819	11.726	0	0	0	0
3.862	-13.911	0.056424	11.775	0	0	0	0
3.9406	-13.905	0.09786	11.784	0	0	0	0
4.0229	-13.894	0.1414	11.77	0	0	0	0
4.1076	-13.878	0.18438	11.765	0	0	0	0
4.1917	-13.86	0.22364	11.795	0	0	0	0
4.2708	-13.842	0.25821	11.863	0	0	0	0
4.3413	-13.826	0.29037	11.96	0	0	0	0
4.4015	-13.814	0.32478	12.07	0	0	0	0
4.4517	-13.805	0.36658	12.181	0	0	0	0
4.4935	-13.799	0.41947	12.284	0	0	0	0
4.5285	-13.796	0.48517	12.37	0	0	0	0
4.5569	-13.794	0.56397	12.433	0	0	0	0
4.578	-13.79	0.6549	12.47	0	0	0	0
4.5906	-13.784	0.75507	12.485	0	0	0	0
4.5937	-13.773	0.8596	12.488	0	0	0	0
4.5868	-13.757	0.96257	12.489	0	0	0	0
4.5685	-13.735	1.0587	12.495	1.1509	12.52	0	0
4.5364	-13.706	1.1454	12.508	0	0	0	0
4.4885	-13.671	1.2241	12.528	0	0	0	0
4.4241	-13.631	1.2996	12.558	0	0	0	0
4.3447	-13.591	1.3768	12.599	0	0	0	0
4.2539	-13.55	1.4582	12.644	0	0	0	0
4.1571	-13.508	1.5423	12.681	0	0	0	0
4.0596	-13.466	1.6242	12.694	0	0	0	0
3.9641	-13.42	1.6989	12.674	0	0	0	0
3.8705	-13.372	1.7638	12.627	0	0	0	0
3.7769	-13.319	1.8181	12.569	0	0	0	0
3.6817	-13.265	1.8619	12.512	0	0	0	0
3.5838	-13.213	1.8955	12.464	0	0	0	0
3.4838	-13.168	1.9196	12.43	0	0	0	0
3.3837	-13.135	1.9352	12.408	0	0	0	0
3.2852	-13.111	1.9432	12.396	0	0	0	0
3.1881	-13.094	1.9448	12.392	0	0	0	0
3.0901	-13.079	1.9424	12.394	0	0	0	0
2.987	-13.065	1.9381	12.397	0	0	1.9252	12.372
2.8743	-13.049	1.9339	12.399	0	0	0	0
2.7499	-13.035	1.9311	12.4	0	0	0	0
2.6152	-13.025	1.9302	12.399	0	0	0	0
2.4739	-13.018	1.9316	12.397	0	0	0	0
2.3305	-13.012	1.9354	12.393	0	0	0	0
2.1896	-13.004	1.9419	12.39	0	0	0	0
2.0547	-12.988	1.9523	12.389	0	0	0	0
1.9278	-12.96	1.9683	12.392	0	0	0	0
1.8085	-12.913	1.9915	12.402	0	0	0	0
1.6929	-12.843	2.0227	12.42	0	0	0	0
1.5742	-12.745	2.0606	12.446	0	0	0	0
1.4441	-12.615	2.1028	12.473	0	0	0	0
1.2987	-12.458	2.1457	12.491	0	0	0	0
1.1419	-12.287	2.1853	12.492	0	0	0	0
0.98374	-12.122	2.218	12.482	0	0	0	0
0.83447	-11.981	2.2413	12.477	0	0	0	0
0.70043	-11.873	2.2539	12.485	0	0	0	0
0.58288	-11.797	2.2557	12.511	0	0	0	0
0.47844	-11.743	2.2484	12.554	0	0	0	0
0.38095	-11.702	2.2348	12.618	0	0	0	0
0.2839	-11.663	2.218	12.695	0	0	0	0
0.18184	-11.621	2.1996	12.772	0	0	0	0
0.070537	-11.575	2.1797	12.841	0	0	0	0
-0.052118	-11.528	2.1571	12.897	0	0	0	0
-0.18459	-11.488	2.131	12.947	0	0	0	0
-0.32168	-11.461	2.1014	12.997	0	0	0	0
-0.45656	-11.451	2.0692	13.054	0	0	0	0
-0.58357	-11.454	2.036	13.122	0	0	0	0
-0.69962	-11.464	2.0033	13.201	0	0	0	0
-0.80363	-11.475	1.9733	13.281	0	0	0	0
-0.89566	-11.484	1.9473	13.349	0	0	0	0
-0.97662	-11.489	1.9245	13.394	0	0	0	0
-1.0487	-11.492	1.9018	13.41	0	0	0	0
-1.1151	-11.492	1.8746	13.396	0	0	0	0
-1.1789	-11.492	1.8396	13.355	0	0	0	0
-1.2422	-11.489	1.7954	13.294	0	0	0	0
-1.3059	-11.484	1.7434	13.226	-1.2765	-11.517	0	0
-1.3697	-11.476	1.6858	13.175	0	0	0	0
-1.4318	-11.467	1.6252	13.157	0	0	0	0
-1.4893	-11.457	1.5644	13.178	0	0	0	0
-1.5386	-11.448	1.5055	13.229	0	0	0	0
-1.5769	-11.44	1.4503	13.288	0	0	0	0
-1.6034	-11.435	1.3999	13.338	0	0	0	0
-1.6192	-11.432	1.3549	13.367	0	0	0	0
-1.6269	-11.433	1.3148	13.37	0	0	0	0
-1.6291	-11.437	1.2793	13.349	0	0	0	0
-1.6281	-11.447	1.249	13.314	0	0	0	0
-1.6257	-11.462	1.2249	13.276	0	0	0	0
-1.6231	-11.481	1.2071	13.243	0	0	0	0
-1.6209	-11.502	1.1949	13.22	0	0	-1.616	-11.512
-1.6198	-11.522	1.1869	13.207	0	0	0	0
-1.6203	-11.538	1.1825	13.2	0	0	0	0
-1.6232	-11.551	1.1806	13.198	0	0	0	0
-1.6296	-11.56	1.1805	13.197	0	0	0	0
-1.6404	-11.568	1.1811	13.198	0	0	0	0
-1.6556	-11.575	1.1813	13.199	0	0	0	0
-1.6744	-11.579	1.1803	13.201	0	0	0	0
-1.6947	-11.58	1.1771	13.207	0	0	0	0
-1.7137	-11.577	1.1707	13.218	0	0	0	0
-1.729	-11.57	1.1607	13.238	0	0	0	0
-1.739	-11.563	1.1476	13.269	0	0	0	0
-1.7433	-11.559	1.1333	13.309	0	0	0	0
-1.7427	-11.563	1.121	13.354	0	0	0	0
-1.738	-11.577	1.1144	13.394	0	0	0	0
-1.7299	-11.599	1.1171	13.411	0	0	0	0
-1.7184	-11.63	1.1318	13.388	0	0	0	0
-1.7034	-11.667	1.1606	13.313	0	0	0	0
-1.6854	-11.711	1.2053	13.192	0	0	0	0
-1.6651	-11.762	1.2681	13.047	0	0	0	0
-1.6431	-11.819	1.3504	12.914	0	0	0	0
-1.6188	-11.878	1.4515	12.825	0	0	0	0
-1.5916	-11.935	1.5695	12.804	0	0	0	0
-1.5604	-11.989	1.7013	12.856	0	0	0	0
-1.5241	-12.041	1.8429	12.97	0	0	0	0
-1.4826	-12.094	1.988	13.122	0	0	0	0
-1.4372	-12.152	2.1283	13.28	0	0	0	0
-1.3905	-12.212	2.255	13.413	0	0	0	0
-1.346	-12.275	2.3637	13.492	0	0	0	0
-1.3071	-12.336	2.4571	13.508	0	0	0	0
-1.2757	-12.39	2.5423	13.469	0	0	0	0
-1.2519	-12.436	2.626	13.385	0	0	0	0
-1.2328	-12.475	2.7127	13.268	0	0	0	0
-1.2145	-12.512	2.8041	13.126	0	0	0	0
-1.193	-12.553	2.8997	12.97	0	0	0	0
-1.1661	-12.597	2.9957	12.816	2.9821	12.362	0	0
-1.134	-12.645	3.0871	12.68	0	0	0	0
-1.0989	-12.694	3.1696	12.571	0	0	0	0
-1.0638	-12.744	3.2417	12.488	0	0	0	0
-1.0316	-12.795	3.3048	12.432	0	0	0	0
-1.004	-12.847	3.3607	12.408	0	0	0	0
-0.98084	-12.902	3.41	12.42	0	0	0	0
-0.96103	-12.958	3.4527	12.464	0	0	0	0
-0.94316	-13.012	3.488	12.515	0	0	0	0
-0.92621	-13.059	3.5157	12.548	0	0	0	0
-0.91004	-13.098	3.5365	12.55	0	0	0	0
-0.89574	-13.129	3.5516	12.524	0	0	0	0
-0.88534	-13.155	3.5627	12.486	0	0	0	0
-0.88074	-13.181	3.5713	12.447	0	0	0	0
-0.88252	-13.212	3.5791	12.413	0	0	0	0
-0.88958	-13.252	3.5876	12.383	0	0	0	0
-0.90015	-13.305	3.598	12.352	0	0	0	0
-0.91311	-13.371	3.61	12.315	0	0	3.5864	12.3
-0.9279	-13.448	3.6224	12.266	0	0	0	0
-0.94312	-13.532	3.6326	12.207	0	0	0	0
-0.9557	-13.618	3.6379	12.138	0	0	0	0
-0.96172	-13.699	3.6359	12.068	0	0	0	0
-0.95799	-13.77	3.6249	11.997	0	0	0	0
-0.94366	-13.828	3.6043	11.923	0	0	0	0
-0.92097	-13.87	3.5746	11.843	0	0	0	0
-0.89493	-13.895	3.5376	11.761	0	0	0	0
-0.87209	-13.903	3.4961	11.684	0	0	0	0
-0.85903	-13.894	3.454	11.627	0	0	0	0
-0.86147	-13.871	3.4154	11.598	0	0	0	0
-0.88361	-13.838	3.3828	11.602	0	0	0	0
-0.92798	-13.804	3.3551	11.638	0	0	0	0
-0.99552	-13.773	3.328	11.696	0	0	0	0
-1.085	-13.749	3.2948	11.761	0	0	0	0
-1.1924	-13.733	3.2493	11.819	0	0	0	0
-1.3114	-13.725	3.1894	11.866	0	0	0	0
-1.4351	-13.721	3.1178	11.906	0	0	0	0
-1.5571	-13.72	3.0385	11.952	0	0	0	0
-1.6732	-13.719	2.9545	12.013	0	0	0	0
-1.7821	-13.719	2.8666	12.092	0	0	0	0
-1.885	-13.723	2.7755	12.181	-1.8618	-13.719	0	0
-1.9856	-13.73	2.6833	12.268	0	0	0	0
-2.0878	-13.743	2.5934	12.34	0	0	0	0
-2.1943	-13.763	2.5081	12.386	0	0	0	0
-2.3067	-13.791	2.4274	12.396	0	0	0	0
-2.4253	-13.822	2.3494	12.369	0	0	0	0
-2.5499	-13.853	2.2733	12.317	0	0	0	0
-2.6787	-13.881	2.1994	12.256	0	0	0	0
-2.8069	-13.905	2.1293	12.204	0	0	0	0
-2.9284	-13.927	2.0653	12.176	0	0	0	0
-3.0396	-13.948	2.0087	12.184	0	0	-3.042	-13.894
-3.1407	-13.972	1.9578	12.236	0	0	0	0
-3.2325	-13.999	1.908	12.329	0	0	0	0
-3.3145	-14.031	1.8541	12.454	0	0	0	0
-3.3857	-14.066	1.7917	12.601	0	0	0	0
-3.4464	-14.105	1.7189	12.755	0	0	0	0
-3.4975	-14.145	1.6372	12.892	0	0	0	0
-3.5401	-14.185	1.5506	12.991	0	0	0	0
-3.5759	-14.221	1.4636	13.039	0	0	0	0
-3.6073	-14.25	1.3801	13.043	0	0	0	0
-3.6358	-14.273	1.303	13.016	0	0	0	0
-3.6624	-14.29	1.2351	12.97	0	0	0	0
-3.6862	-14.307	1.1791	12.91	0	0	0	0
-3.706	-14.327	1.1371	12.831	0	0	0	0
-3.7201	-14.353	1.1081	12.728	0	0	0	0
-3.7287	-14.386	1.0864	12.606	0	0	0	0
-3.7332	-14.421	1.064	12.482	0	0	0	0
-3.7358	-14.453	1.035	12.374	0	0	0	0
-3.738	-14.478	0.99857	12.29	0	0	0	0
-3.7402	-14.493	0.95783	12.226	0	0	0	0
-3.7421	-14.5	0.9158	12.177	0	0	0	0
-3.7423	-14.498	0.87381	12.14	0	0	0	0
-3.7382	-14.49	0.83253	12.114	0	0	0	0
-3.7251	-14.475	0.79276	12.092	0	0	0	0
-3.6984	-14.454	0.75539	12.066	0	0	0	0
-3.6554	-14.427	0.72182	12.035	0	0	0	0
-3.5961	-14.393	0.69401	11.999	0	0	0	0
-3.5224	-14.356	0.6731	11.966	0	0	0	0
-3.4374	-14.322	0.65832	11.942	0	0	0	0
-3.3437	-14.297	0.64745	11.927	0	0	0	0
-3.2433	-14.287	0.63786	11.921	0	0	0	0
-3.1378	-14.29	0.62744	11.92	0	0	0	0
-3.0292	-14.302	0.61525	11.92	0	0	0	0
-2.9211	-14.313	0.60123	11.915	0	0	0	0
-2.8177	-14.315	0.58548	11.902	0	0	0	0
-2.7225	-14.302	0.56774	11.877	0	0	0	0
-2.6371	-14.277	0.54761	11.844	0	0	0	0
-2.5605	-14.244	0.52521	11.809	0	0	0	0
-2.4895	-14.208	0.50155	11.78	0	0	0	0
-2.42	-14.172	0.47763	11.763	0	0	0	0
-2.3474	-14.138	0.45315	11.758	0	0	0	0
-2.2667	-14.103	0.42669	11.76	0	0	0	0
-2.1729	-14.066	0.39699	11.76	0	0	0	0
-2.0628	-14.025	0.36377	11.747	0	0	0	0
-1.9369	-13.981	0.32726	11.71	0	0	0	0
-1.7988	-13.934	0.28767	11.639	0	0	0	0
-1.6538	-13.888	0.24562	11.532	0	0	0	0
-1.5069	-13.845	0.20303	11.401	0	0	0	0
-1.3637	-13.809	0.16298	11.262	0	0	0	0
-1.2298	-13.78	0.12812	11.13	0	0	0	0
-1.1107	-13.757	0.099186	11.01	0.012411	6.4241	0	0
-1.0106	-13.739	0.074903	10.897	0	0	0	0
-0.93076	-13.726	0.053412	10.788	0	0	0	0
-0.87012	-13.719	0.033804	10.688	0	0	0	0
-0.82635	-13.717	0.016657	10.604	0	0	0	0
-0.79644	-13.718	0.003515	10.544	0	0	0	0
-0.77643	-13.721	-0.00404	10.506	0	0	0	0
-0.76144	-13.728	-0.005263	10.484	0	0	0	0
-0.74645	-13.737	-0.000705	10.474	0	0	0	0
-0.72729	-13.752	0.007769	10.471	0	0	0	0
-0.70161	-13.772	0.017346	10.473	0	0	0	0
-0.66918	-13.8	0.024991	10.482	0	0	0	0
-0.6311	-13.837	0.028102	10.499	0	0	0	0
-0.58918	-13.882	0.024653	10.524	0	0	-0.051657	6.1535
-0.54559	-13.935	0.01316	10.557	0	0	0	0
-0.50251	-13.993	-0.006993	10.595	0	0	0	0
-0.46198	-14.051	-0.034995	10.63	0	0	0	0
-0.42586	-14.103	-0.068676	10.652	0	0	0	0
-0.39546	-14.146	-0.10528	10.658	0	0	0	0
-0.37143	-14.174	-0.14203	10.652	0	0	0	0
-0.35358	-14.187	-0.17639	10.636	0	0	0	0
-0.34007	-14.185	-0.20657	10.611	0	0	0	0
-0.32645	-14.174	-0.23175	10.573	0	0	0	0
-0.30605	-14.157	-0.25168	10.523	0	0	0	0
-0.27169	-14.137	-0.26628	10.463	0	0	0	0
-0.21779	-14.117	-0.27553	10.399	0	0	0	0
-0.14167	-14.099	-0.27951	10.337	0	0	0	0
-0.04348	-14.086	-0.27859	10.281	0	0	0	0
0.074763	-14.082	-0.27364	10.239	0	0	0	0
0.20928	-14.085	-0.2658	10.218	0	0	0	0
0.35455	-14.093	-0.25576	10.22	0	0	0	0
0.50438	-14.105	-0.24326	10.237	0	0	0	0
0.65332	-14.12	-0.2277	10.257	0	0	0	0
0.79838	-14.136	-0.20864	10.272	0	0	0	0
0.94043	-14.15	-0.18606	10.279	0	0	0	0
1.0827	-14.163	-0.15989	10.279	0	0	0	0
1.2273	-14.175	-0.12896	10.28	0	0	0	0
1.3735	-14.187	-0.0907	10.288	0	0	0	0
1.5187	-14.204	-0.042214	10.31	0	0	0	0
1.6595	-14.227	0.017462	10.352	0	0	0	0
1.7926	-14.256	0.085057	10.419	0	0	0	0
1.9159	-14.288	0.1534	10.504	0	0	0	0
2.0304	-14.318	0.21527	10.596	0	0	0	0
2.1416	-14.346	0.26675	10.685	0.38438	-2.5581	0	0
2.2584	-14.37	0.30734	10.761	0	0	0	0
2.3899	-14.388	0.33857	10.817	0	0	0	0
2.5416	-14.4	0.36296	10.851	0	0	0	0
2.7136	-14.404	0.38354	10.866	0	0	0	0
2.8994	-14.402	0.40338	10.865	0	0	0	0
3.087	-14.399	0.42491	10.854	0	0	0	0
3.2613	-14.4	0.44891	10.837	0	0	0	0
3.4094	-14.41	0.47391	10.818	0	0	0.19582	-0.8025
3.5247	-14.426	0.49726	10.8	0	0	0	0
