## Supplementary material for "How to control unpredictable others in court-net sports": Collegiate match data: u6_1_1.txt

-0.41626	12.748	2.1527	-10.836	0	0	-0.41842	12.738
-0.42288	12.751	2.1014	-10.849	0	0	0	0
-0.42776	12.751	2.0488	-10.86	0	0	0	0
-0.43045	12.746	1.9958	-10.867	0	0	0	0
-0.43055	12.732	1.9444	-10.87	0	0	0	0
-0.42822	12.705	1.896	-10.869	0	0	0	0
-0.42421	12.664	1.8517	-10.865	0	0	0	0
-0.41923	12.609	1.8122	-10.858	0	0	0	0
-0.41364	12.546	1.7785	-10.845	0	0	0	0
-0.4074	12.484	1.7507	-10.827	0	0	0	0
-0.39995	12.43	1.7288	-10.805	0	0	0	0
-0.39051	12.386	1.7132	-10.778	0	0	0	0
-0.37853	12.354	1.706	-10.748	0	0	0	0
-0.36443	12.336	1.7107	-10.716	0	0	0	0
-0.34983	12.334	1.7318	-10.686	0	0	0	0
-0.33682	12.345	1.7721	-10.661	0	0	0	0
-0.32661	12.366	1.8331	-10.643	0	0	0	0
-0.31911	12.396	1.9138	-10.633	0	0	0	0
-0.31335	12.439	2.0112	-10.626	0	0	0	0
-0.30816	12.498	2.1197	-10.621	0	0	0	0
-0.30262	12.572	2.2323	-10.614	0	0	0	0
-0.29617	12.655	2.3424	-10.606	0	0	0	0
-0.28808	12.735	2.4453	-10.599	0	0	0	0
-0.27717	12.807	2.5385	-10.592	0	0	0	0
-0.26288	12.868	2.6212	-10.588	-0.074603	2.2712	0	0
-0.24596	12.92	2.6937	-10.585	0	0	0	0
-0.22797	12.961	2.7571	-10.584	0	0	0	0
-0.2106	12.988	2.813	-10.584	0	0	0	0
-0.19581	13.007	2.8635	-10.586	0	0	0	0
-0.18572	13.021	2.91	-10.588	0	0	0	0
-0.18204	13.039	2.9524	-10.589	0	0	0	0
-0.18562	13.067	2.9891	-10.59	0	0	0	0
-0.19644	13.108	3.019	-10.591	0	0	0	0
-0.21362	13.161	3.0424	-10.594	0	0	0	0
-0.2358	13.221	3.0611	-10.599	0	0	0.96867	-2.2859
-0.26184	13.277	3.077	-10.607	0	0	0	0
-0.29082	13.321	3.0917	-10.621	0	0	0	0
-0.32149	13.352	3.1065	-10.638	0	0	0	0
-0.35209	13.371	3.1221	-10.658	0	0	0	0
-0.38049	13.379	3.1387	-10.678	0	0	0	0
-0.4041	13.38	3.1563	-10.694	0	0	0	0
-0.42067	13.378	3.1748	-10.706	0	0	0	0
-0.42962	13.375	3.194	-10.711	0	0	0	0
-0.43271	13.375	3.2137	-10.709	0	0	0	0
-0.43361	13.385	3.2333	-10.699	0	0	0	0
-0.43757	13.411	3.2513	-10.683	0	0	0	0
-0.45098	13.457	3.2663	-10.665	0	0	0	0
-0.48023	13.529	3.2771	-10.647	0	0	0	0
-0.52957	13.621	3.2837	-10.632	0	0	0	0
-0.59869	13.721	3.2865	-10.621	0	0	0	0
-0.68222	13.805	3.2861	-10.615	0	0	0	0
-0.77221	13.856	3.2823	-10.616	0	0	0	0
-0.86157	13.866	3.2738	-10.623	0	0	0	0
-0.94568	13.842	3.2583	-10.638	0	0	0	0
-1.0222	13.796	3.2338	-10.663	0	0	0	0
-1.0907	13.738	3.1982	-10.697	0	0	0	0
-1.1532	13.681	3.1508	-10.74	0	0	0	0
-1.2144	13.64	3.0917	-10.788	0	0	0	0
-1.2821	13.622	3.0225	-10.841	0	0	0	0
-1.3644	13.629	2.9453	-10.899	0	0	0	0
-1.4668	13.652	2.8637	-10.961	0	0	0	0
-1.5885	13.678	2.7813	-11.028	0	0	0	0
-1.7229	13.686	2.7015	-11.099	0	0	0	0
-1.8608	13.667	2.626	-11.172	0	0	0	0
-1.996	13.625	2.5543	-11.247	0	0	0	0
-2.1271	13.576	2.4839	-11.321	0	0	0	0
-2.2554	13.537	2.4132	-11.394	0	0	0	0
-2.3819	13.514	2.3413	-11.466	0	0	0	0
-2.5051	13.504	2.269	-11.533	0	0	0	0
-2.6208	13.493	2.1977	-11.595	0	0	0	0
-2.7244	13.471	2.1289	-11.649	0	0	0	0
-2.8134	13.432	2.0631	-11.699	0	0	0	0
-2.8883	13.382	2.001	-11.749	0	0	0	0
-2.9513	13.326	1.9438	-11.8	0	0	0	0
-3.0052	13.276	1.8928	-11.853	0	0	0	0
-3.0533	13.236	1.8493	-11.905	0	0	0	0
-3.0993	13.208	1.8134	-11.953	-1.2566	5.2147	0	0
-3.1487	13.19	1.7841	-11.998	0	0	0	0
-3.2084	13.179	1.7604	-12.04	0	0	0	0
-3.2846	13.176	1.741	-12.081	0	0	0	0
-3.3808	13.183	1.7246	-12.123	0	0	0	0
-3.4967	13.206	1.7103	-12.167	0	0	-3.4977	12.961
-3.6292	13.247	1.6979	-12.215	0	0	0	0
-3.7731	13.299	1.6876	-12.267	0	0	0	0
-3.9224	13.341	1.6796	-12.324	0	0	0	0
-4.0703	13.349	1.6734	-12.385	0	0	0	0
-4.2103	13.307	1.6677	-12.449	0	0	0	0
-4.3372	13.211	1.6612	-12.512	0	0	0	0
-4.4479	13.075	1.6527	-12.569	0	0	0	0
-4.5418	12.922	1.6399	-12.617	0	0	0	0
-4.6216	12.779	1.6195	-12.655	0	0	0	0
-4.692	12.665	1.587	-12.683	0	0	0	0
-4.7574	12.59	1.5379	-12.703	0	0	0	0
-4.8209	12.55	1.4682	-12.715	0	0	0	0
-4.8836	12.536	1.3753	-12.721	0	0	0	0
-4.9449	12.54	1.2593	-12.725	0	0	0	0
-5.0021	12.554	1.1245	-12.733	0	0	0	0
-5.0521	12.569	0.97901	-12.751	0	0	0	0
-5.0923	12.584	0.83375	-12.782	0	0	0	0
-5.1218	12.596	0.70044	-12.827	0	0	0	0
-5.1414	12.604	0.58912	-12.88	0	0	0	0
-5.1522	12.608	0.50464	-12.932	0	0	0	0
-5.1547	12.61	0.44493	-12.975	0	0	0	0
-5.1484	12.609	0.40248	-13.002	0	0	0	0
-5.1311	12.606	0.36771	-13.009	0	0	0	0
-5.1	12.601	0.33213	-12.995	0	0	0	0
-5.0525	12.592	0.29074	-12.962	0	0	0	0
-4.9883	12.581	0.24317	-12.915	0	0	0	0
-4.9091	12.567	0.19259	-12.859	0	0	0	0
-4.8185	12.552	0.14293	-12.794	0	0	0	0
-4.7197	12.536	0.096572	-12.719	0	0	0	0
-4.6158	12.519	0.054034	-12.631	0	0	0	0
-4.5108	12.503	0.014752	-12.532	0	0	0	0
-4.4096	12.487	-0.022201	-12.428	0	0	0	0
-4.3172	12.473	-0.05776	-12.329	-0.03449	-12.266	0	0
-4.237	12.461	-0.092675	-12.243	0	0	0	0
-4.1698	12.45	-0.12722	-12.173	0	0	0	0
-4.1134	12.438	-0.16092	-12.118	0	0	0	0
-4.0614	12.423	-0.19276	-12.076	0	0	0	0
-4.0059	12.4	-0.22208	-12.041	0	0	0	0
-3.9401	12.368	-0.24933	-12.01	0	0	0	0
-3.8605	12.326	-0.27564	-11.976	0	0	0	0
-3.7665	12.276	-0.30194	-11.936	0	0	0	0
-3.6587	12.228	-0.32844	-11.892	0	0	0	0
-3.5381	12.197	-0.35469	-11.845	0	0	0	0
-3.4068	12.197	-0.37985	-11.798	0	0	-0.40463	-11.728
-3.2678	12.234	-0.40346	-11.755	0	0	0	0
-3.1247	12.295	-0.42607	-11.717	0	0	0	0
-2.9823	12.363	-0.44909	-11.683	0	0	0	0
-2.8468	12.427	-0.47416	-11.651	0	0	0	0
-2.7249	12.487	-0.50277	-11.62	0	0	0	0
-2.6212	12.546	-0.53604	-11.589	0	0	0	0
-2.5367	12.604	-0.5746	-11.556	0	0	0	0
-2.4684	12.658	-0.6184	-11.524	0	0	0	0
-2.41	12.699	-0.66682	-11.494	0	0	0	0
-2.3526	12.722	-0.7185	-11.473	0	0	0	0
-2.2864	12.727	-0.77116	-11.464	0	0	0	0
-2.2037	12.717	-0.82186	-11.471	0	0	0	0
-2.1012	12.698	-0.86806	-11.492	0	0	0	0
-1.9799	12.678	-0.90868	-11.524	0	0	0	0
-1.844	12.667	-0.94391	-11.56	0	0	0	0
-1.6981	12.668	-0.97413	-11.596	0	0	0	0
-1.5459	12.674	-0.99948	-11.627	0	0	0	0
-1.3901	12.673	-1.0202	-11.652	0	0	0	0
-1.2327	12.654	-1.037	-11.672	0	0	0	0
-1.0769	12.617	-1.0507	-11.691	0	0	0	0
-0.92886	12.571	-1.0621	-11.715	0	0	0	0
-0.79411	12.527	-1.0721	-11.746	0	0	0	0
-0.67316	12.492	-1.0816	-11.787	0	0	0	0
-0.56209	12.468	-1.0907	-11.839	0	0	0	0
-0.45605	12.457	-1.0992	-11.897	0	0	0	0
-0.35018	12.458	-1.1059	-11.957	0	0	0	0
-0.23858	12.466	-1.1096	-12.017	0	0	0	0
-0.11527	12.472	-1.1096	-12.073	0	0	0	0
0.023274	12.466	-1.1049	-12.125	0	0	0	0
0.17616	12.437	-1.0946	-12.175	0	0	0	0
0.33835	12.382	-1.0778	-12.225	0	0	0	0
0.503	12.313	-1.0545	-12.275	0	0	0	0
0.66464	12.242	-1.026	-12.324	0	0	0	0
0.82119	12.181	-0.99515	-12.367	0	0	0	0
0.97335	12.13	-0.96525	-12.402	0	0	0	0
1.1217	12.093	-0.93891	-12.43	0	0	0	0
1.2647	12.069	-0.91734	-12.451	0	0	0	0
1.4	12.054	-0.90041	-12.467	0	0	0	0
1.5263	12.043	-0.88706	-12.479	0	0	0	0
1.6442	12.031	-0.8755	-12.489	1.5842	12.052	0	0
1.7544	12.02	-0.86366	-12.497	0	0	0	0
1.8572	12.012	-0.84954	-12.503	0	0	0	0
1.9524	12.012	-0.83162	-12.509	0	0	0	0
2.0402	12.027	-0.80909	-12.517	0	0	0	0
2.1219	12.062	-0.78173	-12.527	0	0	0	0
2.1992	12.121	-0.74988	-12.543	0	0	0	0
2.2742	12.198	-0.71481	-12.563	0	0	0	0
2.3494	12.28	-0.67889	-12.583	0	0	0	0
2.4267	12.349	-0.64468	-12.602	0	0	0	0
2.5062	12.394	-0.61376	-12.617	0	0	0	0
2.5845	12.411	-0.58662	-12.63	0	0	0	0
2.6563	12.401	-0.56335	-12.642	0	0	0	0
2.7176	12.366	-0.54416	-12.652	0	0	0	0
2.767	12.317	-0.52906	-12.661	0	0	0	0
2.8037	12.267	-0.51749	-12.666	0	0	0	0
2.8278	12.225	-0.50862	-12.667	0	0	0	0
2.8411	12.193	-0.50195	-12.662	0	0	0	0
2.8472	12.171	-0.49758	-12.65	0	0	0	0
2.8503	12.153	-0.49614	-12.631	0	0	2.85	12.129
2.8552	12.134	-0.49829	-12.605	0	0	0	0
2.8664	12.109	-0.50442	-12.574	0	0	0	0
2.8874	12.075	-0.51461	-12.543	0	0	0	0
2.9206	12.036	-0.52858	-12.513	0	0	0	0
2.9662	11.998	-0.54562	-12.489	0	0	0	0
3.0223	11.971	-0.56487	-12.473	0	0	0	0
3.0854	11.952	-0.58589	-12.465	0	0	0	0
3.1509	11.928	-0.60855	-12.463	0	0	0	0
3.214	11.887	-0.63257	-12.463	0	0	0	0
3.2712	11.827	-0.65709	-12.461	0	0	0	0
3.3201	11.754	-0.68029	-12.453	0	0	0	0
3.3602	11.679	-0.69934	-12.438	0	0	0	0
3.3914	11.61	-0.71088	-12.416	0	0	0	0
3.4143	11.551	-0.71166	-12.389	0	0	0	0
3.4296	11.504	-0.69872	-12.358	0	0	0	0
3.439	11.472	-0.66948	-12.323	0	0	0	0
3.4442	11.452	-0.62191	-12.283	0	0	0	0
3.447	11.441	-0.55524	-12.237	0	0	0	0
3.4481	11.436	-0.4712	-12.182	0	0	0	0
3.4473	11.435	-0.37471	-12.121	0	0	0	0
3.4433	11.438	-0.27248	-12.055	0	0	0	0
3.4338	11.447	-0.17001	-11.987	0	0	0	0
3.416	11.464	-0.06965	-11.919	0	0	0	0
3.3871	11.493	0.029654	-11.85	0	0	0	0
3.3462	11.536	0.13125	-11.783	0	0	0	0
3.2936	11.592	0.23847	-11.719	0	0	0	0
3.2309	11.656	0.3517	-11.66	0	0	0	0
3.1606	11.715	0.46793	-11.602	0	0	0	0
3.0861	11.758	0.58357	-11.541	0	0	0	0
3.0116	11.784	0.69751	-11.471	0	0	0	0
2.9409	11.799	0.81195	-11.393	0	0	0	0
2.8761	11.816	0.93084	-11.306	0	0	0	0
2.8174	11.844	1.0571	-11.213	0	0	0	0
2.7622	11.886	1.1909	-11.119	0	0	0	0
2.706	11.943	1.3302	-11.025	0	0	0	0
2.6438	12.011	1.4731	-10.931	0	0	0	0
2.5715	12.081	1.6185	-10.836	0	0	0	0
2.4877	12.144	1.7649	-10.741	0	0	0	0
2.3944	12.193	1.9096	-10.645	0	0	0	0
2.2961	12.226	2.0478	-10.549	0	0	0	0
2.1982	12.245	2.1741	-10.456	0	0	0	0
2.1062	12.256	2.2856	-10.368	0	0	0	0
2.0238	12.266	2.3838	-10.287	0	0	0	0
1.9524	12.281	2.4739	-10.211	2.4774	-10.2	0	0
1.8898	12.3	2.5641	-10.133	0	0	0	0
1.8313	12.319	2.6633	-10.044	0	0	0	0
1.7724	12.337	2.7789	-9.9403	0	0	0	0
1.7085	12.352	2.9144	-9.8218	0	0	2.8767	-9.8195
1.6358	12.366	3.0687	-9.6947	0	0	0	0
1.5523	12.381	3.2378	-9.5682	0	0	0	0
1.459	12.398	3.4158	-9.4519	0	0	0	0
1.3593	12.419	3.5962	-9.3537	0	0	0	0
1.2576	12.448	3.7717	-9.278	0	0	0	0
1.1583	12.488	3.9348	-9.2249	0	0	0	0
1.0651	12.541	4.0803	-9.1906	0	0	0	0
0.98042	12.606	4.2062	-9.1689	0	0	0	0
0.90485	12.681	4.3126	-9.1536	0	0	0	0
0.83809	12.759	4.4015	-9.1398	0	0	0	0
0.77928	12.838	4.4754	-9.1249	0	0	0	0
0.7265	12.922	4.5375	-9.1078	0	0	0	0
0.6762	13.011	4.5905	-9.0876	0	0	0	0
0.62305	13.107	4.637	-9.0624	0	0	0	0
0.56027	13.203	4.6807	-9.029	0	0	0	0
0.48075	13.294	4.7255	-8.9847	0	0	0	0
0.37975	13.374	4.7748	-8.9285	0	0	0	0
0.25754	13.432	4.8302	-8.8617	0	0	0	0
0.11936	13.461	4.8907	-8.7884	0	0	0	0
-0.027536	13.461	4.9524	-8.715	0	0	0	0
-0.17743	13.434	5.0103	-8.6491	0	0	0	0
-0.3277	13.382	5.061	-8.5966	0	0	0	0
-0.47819	13.312	5.1043	-8.5606	0	0	0	0
-0.6295	13.232	5.1425	-8.5407	0	0	0	0
-0.78102	13.155	5.1781	-8.5342	0	0	0	0
-0.93011	13.087	5.2121	-8.5373	0	0	0	0
-1.0734	13.032	5.2448	-8.5457	0	0	0	0
-1.2093	12.994	5.2756	-8.5555	0	0	0	0
-1.3395	12.975	5.304	-8.5645	0	0	0	0
-1.4681	12.979	5.3289	-8.5717	-1.4898	12.923	0	0
-1.5998	13.01	5.3488	-8.5773	0	0	0	0
-1.7386	13.069	5.3623	-8.5821	0	0	0	0
-1.8867	13.148	5.3679	-8.5869	0	0	0	0
-2.0442	13.233	5.3642	-8.5921	0	0	0	0
-2.2094	13.308	5.3502	-8.5976	0	0	-2.1685	13.369
-2.3797	13.353	5.3248	-8.6034	0	0	0	0
-2.5515	13.358	5.2867	-8.61	0	0	0	0
-2.7209	13.317	5.2355	-8.6196	0	0	0	0
-2.8852	13.232	5.1716	-8.635	0	0	0	0
-3.0457	13.116	5.0969	-8.6593	0	0	0	0
-3.2061	12.998	5.0134	-8.6946	0	0	0	0
-3.3682	12.901	4.9235	-8.742	0	0	0	0
-3.5298	12.837	4.8289	-8.8016	0	0	0	0
-3.6863	12.801	4.7314	-8.8712	0	0	0	0
-3.833	12.792	4.6313	-8.9473	0	0	0	0
-3.9679	12.81	4.5274	-9.0267	0	0	0	0
-4.0912	12.857	4.4173	-9.1071	0	0	0	0
-4.2046	12.928	4.3002	-9.1859	0	0	0	0
-4.3085	13.009	4.1767	-9.2605	0	0	0	0
-4.402	13.081	4.0482	-9.3299	0	0	0	0
-4.4848	13.133	3.9146	-9.3949	0	0	0	0
-4.5587	13.164	3.7754	-9.4555	0	0	0	0
-4.6259	13.18	3.6307	-9.5105	0	0	0	0
-4.6872	13.187	3.4828	-9.5609	0	0	0	0
-4.7418	13.19	3.3366	-9.6116	0	0	0	0
-4.7883	13.192	3.1991	-9.6684	0	0	0	0
-4.8258	13.193	3.0769	-9.7356	0	0	0	0
-4.8555	13.195	2.9739	-9.8159	0	0	0	0
-4.8804	13.197	2.8893	-9.9114	0	0	0	0
-4.9033	13.2	2.8192	-10.023	0	0	0	0
