## Supplementary material for "How to control unpredictable others in court-net sports": Collegiate match data: u6_1_2.txt

0.40078	12.296	-3.1309	-11.507	0	0	0.41362	12.26
0.38763	12.319	-3.1455	-11.484	0	0	0	0
0.37157	12.352	-3.1623	-11.463	0	0	0	0
0.35519	12.391	-3.1817	-11.444	0	0	0	0
0.3417	12.428	-3.2028	-11.425	0	0	0	0
0.33363	12.456	-3.2234	-11.409	0	0	0	0
0.33185	12.466	-3.2412	-11.394	0	0	0	0
0.33524	12.452	-3.2545	-11.383	0	0	0	0
0.34131	12.415	-3.2634	-11.374	0	0	0	0
0.34745	12.364	-3.268	-11.369	0	0	0	0
0.35184	12.316	-3.2677	-11.368	0	0	0	0
0.35374	12.282	-3.261	-11.371	0	0	0	0
0.35339	12.265	-3.2464	-11.378	0	0	0	0
0.35187	12.259	-3.2235	-11.386	0	0	0	0
0.35091	12.26	-3.1938	-11.392	0	0	0	0
0.35276	12.266	-3.1614	-11.392	0	0	0	0
0.35951	12.277	-3.1312	-11.382	-3.075	-11.422	0	0
0.3719	12.294	-3.1064	-11.363	0	0	0	0
0.38887	12.319	-3.0879	-11.338	0	0	0	0
0.40816	12.356	-3.075	-11.31	0	0	0	0
0.42714	12.402	-3.0662	-11.282	0	0	0	0
0.44384	12.453	-3.06	-11.256	0	0	0	0
0.45755	12.499	-3.055	-11.233	0	0	0	0
0.46858	12.535	-3.0507	-11.217	0	0	0	0
0.47795	12.56	-3.0472	-11.208	0	0	0	0
0.4873	12.579	-3.0447	-11.205	0	0	0	0
0.4985	12.598	-3.0434	-11.205	0	0	0	0
0.51339	12.622	-3.0432	-11.208	0	0	0	0
0.53393	12.654	-3.0436	-11.211	0	0	0	0
0.56239	12.695	-3.0446	-11.214	0	0	0	0
0.6008	12.738	-3.0459	-11.217	0	0	0	0
0.65019	12.776	-3.0474	-11.22	0	0	-3.0415	-11.186
0.71027	12.804	-3.049	-11.222	0	0	0	0
0.77916	12.823	-3.0502	-11.222	0	0	0	0
0.85319	12.839	-3.0503	-11.219	0	0	0	0
0.92777	12.86	-3.0481	-11.213	0	0	0	0
0.99913	12.894	-3.0423	-11.2	0	0	0	0
1.0649	12.943	-3.0312	-11.179	0	0	0	0
1.1229	13.004	-3.0136	-11.151	0	0	0	0
1.171	13.071	-2.9887	-11.118	0	0	0	0
1.2082	13.135	-2.9567	-11.082	0	0	0	0
1.2355	13.188	-2.9186	-11.044	0	0	0	0
1.2571	13.223	-2.8759	-11.006	0	0	0	0
1.2786	13.228	-2.8294	-10.967	0	0	0	0
1.3058	13.201	-2.7792	-10.928	0	0	0	0
1.3423	13.145	-2.7262	-10.889	0	0	0	0
1.3881	13.07	-2.6718	-10.853	0	0	0	0
1.4401	12.984	-2.6177	-10.824	0	0	0	0
1.4939	12.891	-2.5657	-10.809	0	0	0	0
1.545	12.797	-2.5176	-10.808	0	0	0	0
1.5888	12.714	-2.4759	-10.82	0	0	0	0
1.6215	12.657	-2.4424	-10.837	0	0	0	0
1.6413	12.629	-2.4169	-10.854	0	0	0	0
1.6484	12.622	-2.3963	-10.868	0	0	0	0
1.6458	12.626	-2.3739	-10.878	0	0	0	0
1.6377	12.629	-2.3413	-10.888	0	0	0	0
1.6278	12.627	-2.2908	-10.901	0	0	0	0
1.6179	12.613	-2.2184	-10.922	0	0	0	0
1.6084	12.578	-2.1247	-10.952	0	0	0	0
1.598	12.514	-2.0161	-10.99	0	0	0	0
1.5837	12.421	-1.9015	-11.032	0	0	0	0
1.5621	12.313	-1.7884	-11.077	0	0	0	0
1.5301	12.211	-1.6795	-11.122	0	0	0	0
1.486	12.132	-1.5738	-11.172	0	0	0	0
1.4302	12.085	-1.4685	-11.23	0	0	0	0
1.3659	12.066	-1.3611	-11.296	0	0	0	0
1.2984	12.064	-1.251	-11.367	0	0	0	0
1.2326	12.066	-1.1392	-11.441	0	0	0	0
1.1715	12.06	-1.0282	-11.515	0	0	0	0
1.1155	12.043	-0.92144	-11.588	0	0	0	0
1.0622	12.018	-0.82208	-11.659	0	0	0	0
1.0074	11.987	-0.73089	-11.731	0	0	0	0
0.9461	11.952	-0.64608	-11.805	0	0	0	0
0.87448	11.907	-0.56472	-11.883	0	0	0	0
0.79146	11.846	-0.48467	-11.963	0	0	0	0
0.69848	11.772	-0.40581	-12.04	0	0	0	0
0.59942	11.697	-0.32984	-12.112	0	0	0	0
0.50013	11.64	-0.25899	-12.179	0	0	0	0
0.40644	11.612	-0.19496	-12.244	0	0	0	0
0.32232	11.613	-0.13893	-12.306	0	0	0	0
0.24985	11.631	-0.09167	-12.362	0	0	0	0
0.18967	11.654	-0.053217	-12.411	0	0	0	0
0.14094	11.674	-0.022572	-12.449	0	0	0	0
0.10094	11.686	0.002068	-12.479	0	0	0	0
0.064567	11.69	0.022594	-12.504	0.099967	11.689	0	0
0.025188	11.69	0.040199	-12.527	0	0	0	0
-0.02333	11.692	0.054887	-12.548	0	0	0	0
-0.084866	11.7	0.065506	-12.565	0	0	0	0
-0.16051	11.711	0.070263	-12.575	0	0	0	0
-0.2487	11.721	0.067641	-12.576	0	0	0	0
-0.34567	11.731	0.057531	-12.568	0	0	0	0
-0.44637	11.74	0.041729	-12.554	0	0	-0.47936	11.204
-0.54599	11.745	0.02296	-12.538	0	0	0	0
-0.64176	11.73	0.003431	-12.523	0	0	0	0
-0.73408	11.684	-0.015451	-12.51	0	0	0	0
-0.82601	11.612	-0.032566	-12.499	0	0	0	0
-0.9213	11.53	-0.046906	-12.493	0	0	0	0
-1.0224	11.453	-0.057885	-12.491	0	0	0	0
-1.1292	11.39	-0.065794	-12.493	0	0	0	0
-1.2379	11.335	-0.072175	-12.498	0	0	0	0
-1.3416	11.282	-0.080164	-12.504	0	0	0	0
-1.4334	11.223	-0.094626	-12.51	0	0	0	0
-1.5096	11.157	-0.1214	-12.513	0	0	0	0
-1.5704	11.092	-0.16535	-12.512	0	0	0	0
-1.6193	11.035	-0.22831	-12.508	0	0	0	0
-1.6607	10.993	-0.3085	-12.501	0	0	0	0
-1.6986	10.962	-0.40144	-12.491	0	0	0	0
-1.7351	10.936	-0.50107	-12.479	0	0	0	0
-1.7704	10.908	-0.60049	-12.461	0	0	0	0
-1.8029	10.877	-0.69271	-12.438	0	0	0	0
-1.8305	10.849	-0.77224	-12.408	0	0	0	0
-1.8514	10.831	-0.83635	-12.373	0	0	0	0
-1.8644	10.831	-0.88507	-12.331	0	0	0	0
-1.8685	10.851	-0.92047	-12.284	0	0	0	0
-1.8629	10.889	-0.94613	-12.235	0	0	0	0
-1.8468	10.945	-0.96651	-12.183	0	0	0	0
-1.82	11.017	-0.98591	-12.128	-0.95369	-12.128	0	0
-1.7835	11.099	-1.0072	-12.067	0	0	0	0
-1.7386	11.182	-1.0307	-11.997	0	0	0	0
-1.6867	11.259	-1.0542	-11.922	0	0	0	0
-1.6298	11.331	-1.0741	-11.848	0	0	0	0
-1.5705	11.401	-1.0869	-11.779	0	0	0	0
-1.5114	11.473	-1.0913	-11.716	0	0	0	0
-1.4542	11.552	-1.0885	-11.656	0	0	0	0
-1.4	11.638	-1.0811	-11.596	0	0	0	0
-1.3502	11.723	-1.0723	-11.532	0	0	0	0
-1.3055	11.8	-1.0644	-11.462	0	0	0	0
-1.2658	11.861	-1.0585	-11.386	0	0	0	0
-1.2299	11.906	-1.054	-11.305	0	0	0	0
-1.1947	11.94	-1.0484	-11.223	0	0	0	0
-1.1553	11.97	-1.0395	-11.143	0	0	0	0
-1.1067	12.007	-1.026	-11.068	0	0	0	0
-1.0457	12.056	-1.0076	-11.003	0	0	0	0
-0.97251	12.119	-0.98506	-10.947	0	0	0	0
-0.8886	12.194	-0.95992	-10.901	0	0	0	0
-0.79566	12.27	-0.93419	-10.864	0	0	0	0
-0.69506	12.336	-0.90952	-10.832	0	0	-0.9104	-10.821
-0.58891	12.385	-0.88674	-10.806	0	0	0	0
-0.48072	12.418	-0.86657	-10.786	0	0	0	0
-0.3751	12.442	-0.85025	-10.77	0	0	0	0
-0.27712	12.466	-0.83916	-10.754	0	0	0	0
-0.19144	12.496	-0.83441	-10.737	0	0	0	0
-0.12094	12.535	-0.83643	-10.717	0	0	0	0
-0.065183	12.575	-0.84423	-10.696	0	0	0	0
-0.020693	12.605	-0.85489	-10.68	0	0	0	0
0.016432	12.622	-0.86434	-10.675	0	0	0	0
0.048797	12.634	-0.86903	-10.683	0	0	0	0
0.07829	12.652	-0.86694	-10.704	0	0	0	0
0.10686	12.682	-0.8571	-10.736	0	0	0	0
0.13658	12.723	-0.83916	-10.777	0	0	0	0
0.16933	12.77	-0.81405	-10.826	0	0	0	0
0.20572	12.819	-0.78423	-10.878	0	0	0	0
0.24398	12.865	-0.75279	-10.928	0	0	0	0
0.28014	12.903	-0.72244	-10.976	0	0	0	0
0.30931	12.93	-0.6949	-11.024	0	0	0	0
0.32702	12.941	-0.67073	-11.073	0	0	0	0
0.33018	12.935	-0.64947	-11.123	0	0	0	0
0.31719	12.906	-0.62989	-11.173	0	0	0	0
0.28809	12.85	-0.61014	-11.222	0	0	0	0
0.24523	12.768	-0.58805	-11.268	0	0	0	0
0.19388	12.661	-0.56187	-11.313	0	0	0	0
0.14098	12.539	-0.53075	-11.357	0	0	0	0
0.09216	12.411	-0.49477	-11.402	0	0	0	0
0.049124	12.286	-0.45488	-11.45	0	0	0	0
0.009849	12.172	-0.41281	-11.498	0	0	0	0
-0.029065	12.08	-0.37057	-11.542	0	0	0	0
-0.069912	12.004	-0.3299	-11.58	0	0	0	0
-0.11324	11.936	-0.29215	-11.611	0	0	0	0
-0.15925	11.872	-0.25858	-11.636	0	0	0	0
-0.20911	11.82	-0.2302	-11.658	0	0	0	0
-0.26449	11.786	-0.2074	-11.681	0	0	0	0
-0.32713	11.768	-0.18955	-11.705	0	0	0	0
-0.39929	11.755	-0.17512	-11.731	0	0	0	0
-0.48394	11.739	-0.16215	-11.756	0	0	0	0
-0.58351	11.716	-0.14883	-11.781	0	0	0	0
-0.69801	11.688	-0.1338	-11.805	0	0	0	0
-0.82371	11.662	-0.11612	-11.827	0	0	0	0
-0.95403	11.64	-0.095005	-11.847	0	0	0	0
-1.082	11.609	-0.069642	-11.864	0	0	0	0
-1.2025	11.55	-0.039443	-11.883	0	0	0	0
-1.3138	11.458	-0.004661	-11.907	0	0	0	0
-1.4176	11.336	0.033381	-11.935	0	0	0	0
-1.5175	11.191	0.072934	-11.966	0	0	0	0
-1.6169	11.028	0.11254	-11.996	0	0	0	0
-1.7176	10.859	0.15116	-12.023	0	0	0	0
-1.8183	10.703	0.18793	-12.047	0	0	0	0
-1.9155	10.572	0.22211	-12.067	0	0	0	0
-2.0057	10.469	0.25295	-12.087	0	0	0	0
-2.0883	10.397	0.27959	-12.105	0	0	0	0
-2.1654	10.355	0.30128	-12.123	0	0	0	0
-2.241	10.344	0.31785	-12.137	-2.2465	10.367	0	0
-2.3187	10.356	0.33021	-12.145	0	0	0	0
-2.4014	10.382	0.34035	-12.144	0	0	0	0
-2.4904	10.411	0.35085	-12.135	0	0	0	0
-2.5835	10.435	0.36412	-12.122	0	0	0	0
-2.6752	10.446	0.38176	-12.109	0	0	0	0
-2.7593	10.437	0.40402	-12.101	0	0	0	0
-2.8323	10.402	0.42994	-12.1	0	0	-2.8792	10.483
-2.8946	10.338	0.4578	-12.108	0	0	0	0
-2.9501	10.249	0.48558	-12.121	0	0	0	0
-3.0036	10.142	0.51126	-12.136	0	0	0	0
-3.0587	10.022	0.53339	-12.147	0	0	0	0
-3.1166	9.8906	0.55114	-12.152	0	0	0	0
-3.1764	9.7409	0.56367	-12.151	0	0	0	0
-3.2354	9.5684	0.56923	-12.139	0	0	0	0
-3.2901	9.3723	0.56487	-12.117	0	0	0	0
-3.3364	9.1585	0.54711	-12.087	0	0	0	0
-3.3715	8.9401	0.51321	-12.053	0	0	0	0
-3.3933	8.7345	0.46263	-12.021	0	0	0	0
-3.4007	8.5572	0.39806	-11.996	0	0	0	0
-3.3929	8.4198	0.32537	-11.977	0	0	0	0
-3.3697	8.3301	0.25229	-11.961	0	0	0	0
