## Supplementary material for "How to control unpredictable others in court-net sports": Collegiate match data: u6_1_3.txt

-0.37884	12.405	2.6262	-11.581	0	0	-0.37172	12.374
-0.37252	12.418	2.6236	-11.583	0	0	0	0
-0.37274	12.424	2.6115	-11.589	0	0	0	0
-0.37854	12.427	2.5925	-11.597	0	0	0	0
-0.38883	12.427	2.5694	-11.607	0	0	0	0
-0.40197	12.427	2.5447	-11.616	0	0	0	0
-0.41547	12.427	2.5209	-11.622	0	0	0	0
-0.4267	12.427	2.4995	-11.625	0	0	0	0
-0.43433	12.428	2.4811	-11.623	0	0	0	0
-0.43862	12.427	2.4647	-11.618	0	0	0	0
-0.44037	12.427	2.4469	-11.608	0	0	0	0
-0.43998	12.427	2.423	-11.594	0	0	0	0
-0.43723	12.427	2.3878	-11.573	0	0	0	0
-0.43124	12.426	2.3373	-11.546	0	0	0	0
-0.42074	12.424	2.2693	-11.512	0	0	0	0
-0.40463	12.422	2.1852	-11.474	0	0	0	0
-0.38252	12.418	2.0892	-11.438	0	0	0	0
-0.35491	12.413	1.9869	-11.41	0	0	0	0
-0.3231	12.408	1.8853	-11.393	0	0	0	0
-0.28937	12.402	1.7916	-11.387	0	0	0	0
-0.25682	12.397	1.7122	-11.39	0	0	0	0
-0.22848	12.391	1.6505	-11.399	1.6204	-11.383	0	0
-0.20622	12.387	1.6062	-11.412	0	0	0	0
-0.19057	12.383	1.5765	-11.428	0	0	0	0
-0.181	12.38	1.5573	-11.445	0	0	0	0
-0.17626	12.376	1.5442	-11.462	0	0	0	0
-0.1746	12.373	1.5336	-11.479	0	0	0	0
-0.17404	12.371	1.524	-11.493	0	0	0	0
-0.17264	12.37	1.5153	-11.502	0	0	0	0
-0.16857	12.373	1.5082	-11.505	0	0	0	0
-0.16031	12.382	1.5031	-11.504	0	0	0	0
-0.14702	12.401	1.5001	-11.5	0	0	0	0
-0.1291	12.432	1.499	-11.497	0	0	1.4985	-11.452
-0.10853	12.476	1.4996	-11.496	0	0	0	0
-0.088393	12.531	1.5021	-11.502	0	0	0	0
-0.071656	12.592	1.5067	-11.516	0	0	0	0
-0.059738	12.66	1.5138	-11.541	0	0	0	0
-0.052245	12.74	1.5232	-11.578	0	0	0	0
-0.047562	12.836	1.5346	-11.626	0	0	0	0
-0.0435	12.946	1.5481	-11.684	0	0	0	0
-0.037743	13.061	1.5641	-11.751	0	0	0	0
-0.028191	13.163	1.583	-11.825	0	0	0	0
-0.01341	13.239	1.6045	-11.905	0	0	0	0
0.006766	13.287	1.6281	-11.989	0	0	0	0
0.030795	13.312	1.6526	-12.072	0	0	0	0
0.055755	13.319	1.6768	-12.149	0	0	0	0
0.078706	13.318	1.6991	-12.215	0	0	0	0
0.098121	13.311	1.7174	-12.265	0	0	0	0
0.114	13.304	1.7293	-12.302	0	0	0	0
0.12675	13.298	1.7325	-12.327	0	0	0	0
0.13597	13.293	1.7239	-12.349	0	0	0	0
0.13939	13.288	1.701	-12.374	0	0	0	0
0.13247	13.284	1.6619	-12.409	0	0	0	0
0.10893	13.28	1.6074	-12.457	0	0	0	0
0.063039	13.274	1.541	-12.519	0	0	0	0
-0.007516	13.266	1.4679	-12.59	0	0	0	0
-0.099891	13.258	1.3937	-12.666	0	0	0	0
-0.20694	13.252	1.3222	-12.742	0	0	0	0
-0.32028	13.255	1.255	-12.816	0	0	0	0
-0.43323	13.274	1.1919	-12.884	0	0	0	0
-0.54158	13.307	1.1312	-12.947	0	0	0	0
-0.64368	13.345	1.0711	-13.001	0	0	0	0
-0.74045	13.38	1.01	-13.045	0	0	0	0
-0.83434	13.408	0.94717	-13.078	0	0	0	0
-0.92781	13.433	0.88218	-13.102	0	0	0	0
-1.0221	13.466	0.81492	-13.117	0	0	0	0
-1.1163	13.522	0.74538	-13.125	0	0	0	0
-1.2066	13.604	0.67461	-13.13	0	0	0	0
-1.287	13.694	0.60554	-13.132	0	0	0	0
-1.3529	13.773	0.54161	-13.133	0	0	0	0
-1.4024	13.831	0.48451	-13.131	0	0	0	0
-1.4372	13.872	0.43349	-13.129	-1.4492	13.871	0	0
-1.4616	13.901	0.38621	-13.125	0	0	0	0
-1.4812	13.929	0.33985	-13.119	0	0	0	0
-1.5017	13.969	0.29213	-13.11	0	0	-1.4786	13.875
-1.5283	14.028	0.24203	-13.097	0	0	0	0
-1.5647	14.111	0.19015	-13.081	0	0	0	0
-1.6127	14.211	0.13856	-13.061	0	0	0	0
-1.6711	14.311	0.089701	-13.041	0	0	0	0
-1.7371	14.388	0.044914	-13.026	0	0	0	0
-1.8081	14.427	0.003851	-13.02	0	0	0	0
-1.8823	14.433	-0.034718	-13.024	0	0	0	0
-1.958	14.42	-0.071885	-13.036	0	0	0	0
-2.0325	14.403	-0.1082	-13.055	0	0	0	0
-2.1027	14.394	-0.14391	-13.078	0	0	0	0
-2.1666	14.399	-0.17975	-13.1	0	0	0	0
-2.2234	14.424	-0.21768	-13.116	0	0	0	0
-2.2712	14.47	-0.26113	-13.122	0	0	0	0
-2.3069	14.536	-0.31429	-13.115	0	0	0	0
-2.3278	14.615	-0.38073	-13.094	0	0	0	0
-2.3344	14.7	-0.46138	-13.06	0	0	0	0
-2.3301	14.785	-0.55348	-13.013	0	0	0	0
-2.3199	14.87	-0.65129	-12.958	0	0	0	0
-2.3086	14.952	-0.74824	-12.899	0	0	0	0
-2.2999	15.029	-0.83901	-12.838	0	0	0	0
-2.2955	15.104	-0.92052	-12.78	0	0	0	0
-2.2957	15.182	-0.99152	-12.727	0	0	0	0
-2.2995	15.271	-1.0518	-12.682	0	0	0	0
-2.3045	15.37	-1.1024	-12.644	0	0	0	0
-2.307	15.47	-1.1451	-12.61	0	0	0	0
-2.3036	15.559	-1.1814	-12.578	0	0	0	0
-2.2921	15.634	-1.2122	-12.544	0	0	0	0
-2.272	15.699	-1.2378	-12.503	0	0	0	0
-2.2424	15.749	-1.2589	-12.451	0	0	0	0
-2.2019	15.781	-1.276	-12.389	0	0	0	0
-2.1501	15.791	-1.2889	-12.317	0	0	0	0
-2.0883	15.783	-1.2978	-12.241	0	0	0	0
-2.0184	15.763	-1.3031	-12.165	0	0	0	0
-1.9424	15.738	-1.306	-12.094	0	0	0	0
-1.863	15.716	-1.308	-12.03	0	0	0	0
-1.7835	15.702	-1.3102	-11.975	0	0	0	0
-1.7066	15.691	-1.3134	-11.926	0	0	0	0
-1.6335	15.675	-1.3175	-11.879	0	0	0	0
-1.5639	15.645	-1.3218	-11.83	0	0	0	0
-1.4954	15.597	-1.325	-11.773	0	0	0	0
-1.4242	15.532	-1.3256	-11.707	0	0	0	0
-1.3463	15.454	-1.3224	-11.628	0	0	0	0
-1.2581	15.373	-1.3138	-11.539	0	0	0	0
-1.1574	15.293	-1.2987	-11.448	0	0	0	0
-1.0445	15.212	-1.2775	-11.359	0	0	0	0
-0.922	15.127	-1.2521	-11.279	0	0	0	0
-0.79543	15.034	-1.2254	-11.21	0	0	0	0
-0.67198	14.937	-1.2005	-11.156	-1.183	-11.088	0	0
-0.55895	14.841	-1.1799	-11.118	0	0	0	0
-0.46125	14.75	-1.1647	-11.095	0	0	0	0
-0.38047	14.661	-1.155	-11.084	0	0	0	0
-0.31604	14.575	-1.1498	-11.081	0	0	0	0
-0.26669	14.495	-1.1471	-11.081	0	0	0	0
-0.23131	14.427	-1.1441	-11.076	0	0	0	0
-0.20847	14.376	-1.1374	-11.062	0	0	0	0
-0.19589	14.345	-1.1235	-11.03	0	0	0	0
-0.19078	14.332	-1.0994	-10.978	0	0	0	0
-0.19061	14.335	-1.0635	-10.905	0	0	-1.1132	-10.949
-0.19364	14.356	-1.0167	-10.815	0	0	0	0
-0.19896	14.395	-0.96186	-10.719	0	0	0	0
-0.20636	14.454	-0.90204	-10.626	0	0	0	0
-0.21585	14.529	-0.83806	-10.544	0	0	0	0
-0.22719	14.611	-0.76859	-10.479	0	0	0	0
-0.23943	14.685	-0.69279	-10.437	0	0	0	0
-0.25059	14.738	-0.61305	-10.417	0	0	0	0
-0.25773	14.764	-0.53495	-10.411	0	0	0	0
-0.25823	14.767	-0.46461	-10.41	0	0	0	0
-0.25181	14.758	-0.40635	-10.407	0	0	0	0
-0.24164	14.745	-0.36271	-10.398	0	0	0	0
-0.23331	14.732	-0.3352	-10.382	0	0	0	0
-0.23273	14.725	-0.32421	-10.362	0	0	0	0
-0.24475	14.723	-0.32842	-10.343	0	0	0	0
-0.2729	14.728	-0.34484	-10.33	0	0	0	0
-0.31977	14.738	-0.36983	-10.323	0	0	0	0
-0.38766	14.752	-0.40013	-10.323	0	0	0	0
-0.47811	14.768	-0.43341	-10.321	0	0	0	0
-0.58991	14.783	-0.46794	-10.311	0	0	0	0
-0.71804	14.791	-0.50241	-10.283	0	0	0	0
-0.85494	14.788	-0.53604	-10.229	0	0	0	0
-0.99312	14.762	-0.56826	-10.146	0	0	0	0
-1.128	14.707	-0.59798	-10.034	0	0	0	0
-1.2594	14.624	-0.62348	-9.8972	0	0	0	0
-1.3913	14.531	-0.64276	-9.7392	0	0	0	0
-1.5273	14.447	-0.65404	-9.5653	0	0	0	0
-1.6681	14.387	-0.65659	-9.3822	0	0	0	0
-1.8107	14.362	-0.65165	-9.1979	0	0	0	0
-1.9513	14.371	-0.64238	-9.0216	0	0	0	0
-2.0884	14.41	-0.63302	-8.859	0	0	0	0
-2.2232	14.472	-0.62721	-8.7087	0	0	0	0
-2.3584	14.547	-0.62656	-8.5659	-2.3993	14.698	0	0
-2.498	14.629	-0.63069	-8.427	0	0	0	0
-2.6462	14.715	-0.63893	-8.2901	0	0	0	0
-2.8053	14.808	-0.65188	-8.1525	0	0	0	0
-2.9735	14.899	-0.6713	-8.0119	0	0	0	0
-3.146	14.976	-0.69887	-7.8661	0	0	0	0
-3.3191	15.033	-0.73535	-7.7139	0	0	-3.2889	14.497
-3.492	15.072	-0.77997	-7.5557	0	0	0	0
-3.6655	15.093	-0.83049	-7.3957	0	0	0	0
-3.8394	15.097	-0.88426	-7.2409	0	0	0	0
-4.0121	15.083	-0.93939	-7.0972	0	0	0	0
-4.18	15.048	-0.99503	-6.9654	0	0	0	0
-4.3374	14.991	-1.0511	-6.8413	0	0	0	0
-4.4804	14.914	-1.1072	-6.7199	0	0	0	0
-4.6099	14.832	-1.1614	-6.6002	0	0	0	0
-4.7305	14.763	-1.2101	-6.4841	0	0	0	0
-4.846	14.722	-1.2494	-6.3719	0	0	0	0
-4.9576	14.718	-1.2755	-6.2584	0	0	0	0
-5.0652	14.746	-1.2853	-6.1368	0	0	0	0
-5.1672	14.793	-1.2769	-6.0041	0	0	0	0
-5.2595	14.84	-1.2509	-5.8641	0	0	0	0
-5.3372	14.867	-1.2106	-5.7241	0	0	0	0
-5.3979	14.867	-1.1613	-5.591	0	0	0	0
-5.4427	14.839	-1.1095	-5.4678	0	0	0	0
-5.4755	14.794	-1.0607	-5.3527	0	0	0	0
-5.5009	14.746	-1.0185	-5.2422	0	0	0	0
-5.5228	14.706	-0.98375	-5.1339	0	0	0	0
-5.5439	14.676	-0.95543	-5.0253	0	0	0	0
-5.5665	14.659	-0.93192	-4.9137	-0.91114	-4.8658	0	0
-5.5919	14.651	-0.91185	-4.7967	0	0	0	0
-5.6201	14.649	-0.89404	-4.6743	0	0	0	0
-5.6496	14.653	-0.87752	-4.5497	0	0	-0.87297	-4.3847
-5.6781	14.661	-0.86182	-4.4275	0	0	0	0
-5.7045	14.675	-0.84703	-4.3096	0	0	0	0
-5.7289	14.699	-0.83359	-4.1945	0	0	0	0
-5.752	14.736	-0.82214	-4.0794	0	0	0	0
-5.7736	14.79	-0.81354	-3.9628	0	0	0	0
-5.792	14.86	-0.8087	-3.8445	0	0	0	0
-5.804	14.937	-0.80823	-3.7255	0	0	0	0
-5.8051	15.011	-0.81198	-3.6076	0	0	0	0
-5.7908	15.071	-0.8192	-3.4914	0	0	0	0
-5.7576	15.109	-0.82868	-3.3758	0	0	0	0
-5.7038	15.117	-0.83899	-3.2588	0	0	0	0
-5.6301	15.086	-0.84866	-3.138	0	0	0	0
-5.54	15.012	-0.85618	-3.014	0	0	0	0
-5.4389	14.902	-0.86008	-2.8921	0	0	0	0
-5.3314	14.776	-0.85943	-2.7795	0	0	0	0
-5.2193	14.649	-0.8543	-2.6811	0	0	0	0
-5.1024	14.528	-0.84544	-2.5974	0	0	0	0
-4.9825	14.415	-0.83361	-2.5269	0	0	0	0
-4.8654	14.314	-0.81924	-2.4671	0	0	0	0
-4.7584	14.234	-0.80246	-2.4131	0	0	0	0
-4.6649	14.178	-0.78314	-2.3589	0	0	0	0
-4.5812	14.146	-0.76083	-2.2983	0	0	0	0
-4.4985	14.134	-0.73499	-2.2271	0	0	0	0
-4.4074	14.134	-0.70552	-2.1443	0	0	0	0
-4.3017	14.14	-0.67322	-2.0535	0	0	0	0
-4.1803	14.144	-0.63941	-1.9603	0	0	0	0
-4.0477	14.137	-0.60456	-1.8703	0	0	0	0
-3.9114	14.118	-0.56725	-1.7891	0	0	0	0
-3.78	14.101	-0.52404	-1.7225	0	0	0	0
-3.66	14.103	-0.47104	-1.676	0	0	0	0
-3.5539	14.13	-0.40653	-1.6548	3.9609	10.475	0	0
-3.4597	14.172	-0.33303	-1.6646	0	0	4.0651	10.485
