## Supplementary material for "How to control unpredictable others in court-net sports": Collegiate match data: u6_1_4.txt

0.37638	12.67	-3.1748	-11.784	0	0	0.37652	12.561
0.37444	12.506	-3.2088	-11.812	0	0	0	0
0.37079	12.382	-3.236	-11.82	0	0	0	0
0.36715	12.294	-3.2579	-11.816	0	0	0	0
0.36452	12.231	-3.2755	-11.807	0	0	0	0
0.36337	12.182	-3.2896	-11.798	0	0	0	0
0.36381	12.137	-3.3007	-11.789	0	0	0	0
0.36579	12.098	-3.3093	-11.782	0	0	0	0
0.36962	12.073	-3.316	-11.775	0	0	0	0
0.37634	12.072	-3.3213	-11.768	0	0	0	0
0.38747	12.094	-3.326	-11.759	0	0	0	0
0.40402	12.129	-3.3312	-11.748	0	0	0	0
0.42564	12.163	-3.3382	-11.736	-3.3148	-11.717	0	0
0.45079	12.186	-3.3474	-11.722	0	0	0	0
0.4781	12.195	-3.3589	-11.706	0	0	0	0
0.5073	12.197	-3.373	-11.69	0	0	0	0
0.53865	12.202	-3.391	-11.673	0	0	0	0
0.57182	12.218	-3.4159	-11.654	0	0	0	0
0.60558	12.249	-3.4504	-11.63	0	0	0	0
0.63821	12.297	-3.4963	-11.6	0	0	0	0
0.66809	12.358	-3.5528	-11.561	0	0	0	0
0.69429	12.428	-3.6183	-11.514	0	0	0	0
0.71691	12.498	-3.6902	-11.457	0	0	0	0
0.73702	12.563	-3.7648	-11.393	0	0	0	0
0.75636	12.617	-3.836	-11.329	0	0	0	0
0.77699	12.664	-3.8973	-11.272	0	0	0	0
0.80115	12.705	-3.9456	-11.228	0	0	0	0
0.83107	12.743	-3.9809	-11.198	0	0	0	0
0.8684	12.774	-4.0048	-11.179	0	0	0	0
0.91356	12.794	-4.0192	-11.17	0	0	0	0
0.96596	12.801	-4.0266	-11.166	0	0	-4.0143	-11.139
1.0245	12.8	-4.0295	-11.167	0	0	0	0
1.0883	12.791	-4.03	-11.168	0	0	0	0
1.1556	12.779	-4.0298	-11.169	0	0	0	0
1.2235	12.768	-4.0297	-11.168	0	0	0	0
1.2874	12.761	-4.0299	-11.163	0	0	0	0
1.3432	12.761	-4.0297	-11.153	0	0	0	0
1.3888	12.77	-4.0278	-11.139	0	0	0	0
1.4243	12.788	-4.0222	-11.123	0	0	0	0
1.4507	12.812	-4.0107	-11.106	0	0	0	0
1.4697	12.836	-3.9913	-11.094	0	0	0	0
1.4837	12.852	-3.9629	-11.092	0	0	0	0
1.4971	12.855	-3.9258	-11.102	0	0	0	0
1.5149	12.841	-3.8818	-11.123	0	0	0	0
1.5411	12.81	-3.8333	-11.151	0	0	0	0
1.577	12.758	-3.7833	-11.181	0	0	0	0
1.6204	12.685	-3.7344	-11.208	0	0	0	0
1.6675	12.602	-3.6882	-11.232	0	0	0	0
1.7137	12.526	-3.6439	-11.249	0	0	0	0
1.7541	12.468	-3.5982	-11.258	0	0	0	0
1.7846	12.418	-3.5458	-11.26	0	0	0	0
1.8032	12.36	-3.4814	-11.254	0	0	0	0
1.8111	12.286	-3.4016	-11.241	0	0	0	0
1.8107	12.203	-3.306	-11.223	0	0	0	0
1.806	12.128	-3.1978	-11.201	0	0	0	0
1.8014	12.074	-3.0816	-11.178	0	0	0	0
1.8	12.04	-2.9619	-11.159	0	0	0	0
1.8018	12.011	-2.8415	-11.147	0	0	0	0
1.805	11.969	-2.7207	-11.146	0	0	0	0
1.8075	11.907	-2.5979	-11.158	0	0	0	0
1.8083	11.83	-2.4697	-11.182	0	0	0	0
1.8061	11.746	-2.3334	-11.217	0	0	0	0
1.8003	11.665	-2.1891	-11.261	0	0	0	0
1.7911	11.594	-2.0393	-11.315	0	0	0	0
1.7792	11.539	-1.8874	-11.382	0	0	0	0
1.7659	11.502	-1.7355	-11.461	0	0	0	0
1.7527	11.475	-1.5853	-11.551	1.7107	11.428	0	0
1.741	11.451	-1.4385	-11.645	0	0	0	0
1.7305	11.422	-1.2966	-11.739	0	0	0	0
1.7197	11.392	-1.1614	-11.826	0	0	0	0
1.7069	11.372	-1.0339	-11.905	0	0	0	0
1.6918	11.37	-0.91461	-11.975	0	0	0	0
1.6756	11.387	-0.80316	-12.038	0	0	0	0
1.6606	11.413	-0.69881	-12.098	0	0	0	0
1.6483	11.439	-0.60046	-12.154	0	0	0	0
1.6392	11.457	-0.50727	-12.207	0	0	0	0
1.633	11.462	-0.41951	-12.257	0	0	0	0
1.6288	11.452	-0.33888	-12.303	0	0	0	0
1.626	11.422	-0.2679	-12.344	0	0	0	0
1.6241	11.374	-0.2087	-12.377	0	0	0	0
1.6229	11.308	-0.1626	-12.402	0	0	0	0
1.6233	11.229	-0.12996	-12.418	0	0	0	0
1.6266	11.138	-0.10972	-12.427	0	0	0	0
1.6345	11.04	-0.099329	-12.431	0	0	0	0
1.6492	10.951	-0.095587	-12.43	0	0	0	0
1.672	10.887	-0.095505	-12.428	0	0	0	0
1.7027	10.861	-0.096719	-12.425	0	0	0	0
1.7387	10.87	-0.097583	-12.422	0	0	0	0
1.7758	10.905	-0.097144	-12.421	0	0	0	0
1.8093	10.949	-0.095068	-12.424	0	0	0	0
1.8352	10.982	-0.091497	-12.431	0	0	0	0
1.8519	10.984	-0.086812	-12.445	0	0	0	0
1.8595	10.941	-0.08147	-12.466	0	0	1.8442	11.397
1.8593	10.859	-0.075945	-12.493	0	0	0	0
1.8525	10.758	-0.070658	-12.525	0	0	0	0
1.839	10.658	-0.066007	-12.555	0	0	0	0
1.8177	10.567	-0.062647	-12.581	0	0	0	0
1.7878	10.485	-0.061802	-12.6	0	0	0	0
1.7497	10.411	-0.065332	-12.612	0	0	0	0
1.7059	10.354	-0.07555	-12.616	0	0	0	0
1.6604	10.321	-0.094765	-12.612	0	0	0	0
1.6178	10.308	-0.12457	-12.601	0	0	0	0
1.5816	10.306	-0.16525	-12.585	0	0	0	0
1.553	10.308	-0.21586	-12.566	0	0	0	0
1.5309	10.306	-0.27479	-12.545	0	0	0	0
1.5131	10.299	-0.34009	-12.525	0	0	0	0
1.4966	10.285	-0.40908	-12.507	0	0	0	0
1.4792	10.269	-0.47815	-12.493	0	0	0	0
1.4599	10.258	-0.54354	-12.482	0	0	0	0
1.4392	10.26	-0.60253	-12.474	0	0	0	0
1.4176	10.274	-0.65416	-12.468	0	0	0	0
1.3957	10.295	-0.69934	-12.466	0	0	0	0
1.374	10.318	-0.74017	-12.465	0	0	0	0
1.3529	10.34	-0.7786	-12.465	0	0	0	0
1.3321	10.364	-0.81522	-12.462	0	0	0	0
1.3111	10.395	-0.84925	-12.457	0	0	0	0
1.2894	10.438	-0.8795	-12.448	-0.48377	-7.0897	0	0
1.2674	10.498	-0.90556	-12.434	0	0	0	0
1.2465	10.573	-0.92821	-12.415	0	0	0	0
1.229	10.662	-0.94897	-12.388	0	0	0	0
1.2163	10.761	-0.96947	-12.352	0	0	0	0
1.2086	10.867	-0.9908	-12.307	0	0	0	0
1.2057	10.979	-1.013	-12.256	0	0	0	0
1.2075	11.093	-1.0347	-12.206	0	0	0	0
1.2131	11.206	-1.0544	-12.163	0	0	0	0
1.2216	11.309	-1.0705	-12.13	0	0	0	0
1.2315	11.391	-1.0824	-12.109	0	0	0	0
1.2412	11.447	-1.09	-12.098	0	0	0	0
1.2494	11.478	-1.0941	-12.093	0	0	0	0
1.2559	11.504	-1.0956	-12.092	0	0	0	0
1.2614	11.545	-1.0954	-12.093	0	0	0	0
1.2673	11.618	-1.094	-12.093	0	0	-0.58397	-6.8053
1.2744	11.73	-1.0918	-12.091	0	0	0	0
1.2824	11.879	-1.089	-12.086	0	0	0	0
1.2897	12.05	-1.0857	-12.078	0	0	0	0
1.2949	12.215	-1.0824	-12.068	0	0	0	0
1.2975	12.354	-1.0795	-12.057	0	0	0	0
1.299	12.461	-1.0774	-12.045	0	0	0	0
1.3012	12.545	-1.076	-12.033	0	0	0	0
1.305	12.614	-1.0746	-12.021	0	0	0	0
1.3099	12.669	-1.0722	-12.008	0	0	0	0
1.3147	12.71	-1.0672	-11.991	0	0	0	0
1.3175	12.739	-1.0579	-11.971	0	0	0	0
1.3158	12.77	-1.0426	-11.948	0	0	0	0
1.3068	12.817	-1.02	-11.922	0	0	0	0
1.2871	12.886	-0.98907	-11.898	0	0	0	0
1.2536	12.968	-0.94977	-11.882	0	0	0	0
1.2054	13.046	-0.90347	-11.876	0	0	0	0
1.1442	13.102	-0.85291	-11.88	0	0	0	0
1.0746	13.13	-0.80119	-11.89	0	0	0	0
1.0014	13.137	-0.75094	-11.903	0	0	0	0
0.92783	13.135	-0.70393	-11.916	0	0	0	0
0.85536	13.132	-0.66099	-11.929	0	0	0	0
0.7843	13.133	-0.62211	-11.942	0	0	0	0
0.71506	13.14	-0.58676	-11.956	0	0	0	0
0.64822	13.152	-0.55438	-11.97	0	0	0	0
0.58355	13.171	-0.52416	-11.985	0	0	0	0
0.5196	13.19	-0.49435	-12	0	0	0	0
0.45396	13.202	-0.46248	-12.017	0	0	0	0
0.38357	13.199	-0.42647	-12.036	0	0	0	0
0.30613	13.183	-0.38544	-12.059	0	0	0	0
0.22206	13.161	-0.33949	-12.084	0	0	0	0
0.13522	13.133	-0.28932	-12.11	0	0	0	0
0.050876	13.104	-0.23631	-12.135	0	0	0	0
-0.027643	13.078	-0.18256	-12.158	0	0	0	0
-0.10026	13.059	-0.13007	-12.178	0	0	0	0
-0.16939	13.046	-0.079998	-12.196	0	0	0	0
-0.23917	13.032	-0.03289	-12.21	0	0	0	0
-0.31457	13.009	0.011002	-12.222	0	0	0	0
-0.39992	12.968	0.052188	-12.233	0	0	0	0
-0.49725	12.902	0.092072	-12.243	0	0	0	0
-0.60475	12.814	0.13253	-12.254	0	0	0	0
-0.7174	12.715	0.17542	-12.27	0	0	0	0
-0.8306	12.623	0.22162	-12.291	0	0	0	0
-0.94323	12.552	0.27019	-12.316	0	0	0	0
-1.0567	12.503	0.31876	-12.343	0	0	0	0
-1.1726	12.464	0.3649	-12.368	0	0	0	0
-1.2915	12.419	0.40693	-12.389	0	0	0	0
-1.4135	12.356	0.44413	-12.407	0	0	0	0
-1.5381	12.277	0.47683	-12.421	0	0	0	0
-1.6646	12.193	0.50581	-12.436	0	0	0	0
-1.7918	12.117	0.53151	-12.452	0	0	0	0
-1.9181	12.049	0.55363	-12.471	0	0	0	0
-2.0419	11.978	0.57149	-12.49	-0.36398	2.1548	0	0
-2.1616	11.887	0.58455	-12.509	0	0	0	0
-2.2758	11.768	0.59289	-12.525	0	0	0	0
-2.3826	11.626	0.59719	-12.537	0	0	0	0
-2.4798	11.473	0.59837	-12.545	0	0	0	0
-2.5655	11.315	0.59726	-12.55	0	0	0	0
-2.6391	11.153	0.59446	-12.552	0	0	0	0
-2.7029	10.991	0.59024	-12.552	0	0	0	0
-2.7596	10.837	0.58455	-12.55	0	0	0	0
-2.8115	10.699	0.5771	-12.547	0	0	0	0
-2.8608	10.588	0.56772	-12.542	0	0	0	0
-2.9102	10.512	0.55662	-12.535	0	0	0	0
-2.9615	10.476	0.54475	-12.525	0	0	0	0
-3.0149	10.47	0.5333	-12.515	0	0	-0.53824	1.8724
-3.07	10.483	0.52272	-12.506	0	0	0	0
-3.1262	10.5	0.51221	-12.5	0	0	0	0
-3.1835	10.512	0.50017	-12.498	0	0	0	0
-3.242	10.508	0.48501	-12.498	0	0	0	0
-3.3017	10.482	0.46583	-12.5	0	0	0	0
-3.3627	10.429	0.44243	-12.501	0	0	0	0
-3.4245	10.351	0.41494	-12.497	0	0	0	0
-3.4861	10.259	0.38399	-12.485	0	0	0	0
-3.5459	10.171	0.35154	-12.464	0	0	0	0
-3.6014	10.104	0.32138	-12.435	0	0	0	0
-3.6494	10.063	0.29911	-12.399	0	0	0	0
-3.6862	10.043	0.29152	-12.355	0	0	0	0
-3.7088	10.037	0.30531	-12.307	0	0	0	0
-3.7164	10.037	0.34533	-12.252	0	0	0	0
-3.7113	10.04	0.41267	-12.191	0	0	0	0
-3.6984	10.042	0.50374	-12.124	0	0	0	0
-3.6828	10.043	0.61097	-12.051	0	0	0	0
-3.6682	10.042	0.72506	-11.97	0	0	0	0
-3.6562	10.041	0.83773	-11.883	0	0	0	0
-3.6478	10.042	0.94346	-11.789	0	0	0	0
-3.6433	10.047	1.0388	-11.694	0	0	0	0
-3.642	10.059	1.1209	-11.601	0	0	0	0
-3.642	10.083	1.1883	-11.513	0	0	0	0
-3.6413	10.119	1.2416	-11.431	0	0	0	0
-3.6377	10.167	1.2833	-11.356	0	0	0	0
-3.6302	10.221	1.3159	-11.29	0	0	0	0
