## Supplementary material for "How to control unpredictable others in court-net sports": Collegiate match data: u6_2_1.txt

-0.5195	12.598	2.0258	-9.43	0	0	-0.51387	12.585
-0.52149	12.622	2.0245	-9.4306	0	0	0	0
-0.52427	12.636	2.0211	-9.4344	0	0	0	0
-0.52711	12.635	2.0146	-9.4431	0	0	0	0
-0.52852	12.615	2.0043	-9.4588	0	0	0	0
-0.52662	12.577	1.9903	-9.4824	0	0	0	0
-0.51994	12.534	1.9739	-9.5134	0	0	0	0
-0.50808	12.505	1.9569	-9.5496	0	0	0	0
-0.49122	12.51	1.9404	-9.5871	0	0	0	0
-0.46964	12.546	1.9243	-9.6216	0	0	0	0
-0.44355	12.597	1.9083	-9.6492	0	0	0	0
-0.4134	12.64	1.892	-9.667	0	0	0	0
-0.38045	12.657	1.8759	-9.6742	0	0	0	0
-0.34729	12.648	1.86	-9.6711	0	0	0	0
-0.31682	12.624	1.8445	-9.6588	0	0	0	0
-0.29034	12.596	1.8296	-9.6393	0	0	0	0
-0.26717	12.57	1.8164	-9.6148	0.32368	-1.7119	0	0
-0.24616	12.55	1.8056	-9.5864	0	0	0	0
-0.22711	12.536	1.7976	-9.5549	0	0	0	0
-0.21075	12.528	1.7923	-9.522	0	0	0	0
-0.1977	12.525	1.7892	-9.4909	0	0	0	0
-0.18794	12.526	1.7878	-9.4653	0	0	0	0
-0.18082	12.531	1.7874	-9.4475	0	0	0	0
-0.17502	12.54	1.7876	-9.4371	0	0	0	0
-0.16864	12.551	1.7877	-9.4325	0	0	0	0
-0.15955	12.563	1.7874	-9.4315	0	0	0	0
-0.14599	12.571	1.7864	-9.4325	0	0	0	0
-0.12715	12.571	1.7849	-9.4342	0	0	0	0
-0.10335	12.56	1.7831	-9.436	0	0	0	0
-0.075924	12.54	1.7813	-9.4374	0	0	0	0
-0.047573	12.519	1.7796	-9.4384	0	0	0	0
-0.022369	12.501	1.7781	-9.439	0	0	0	0
-0.004421	12.493	1.7771	-9.4394	0	0	0	0
0.003923	12.496	1.7771	-9.4395	0	0	0	0
0.002568	12.516	1.7788	-9.4395	0	0	0	0
-0.007121	12.554	1.7832	-9.4395	0	0	0.5552	-1.8546
-0.023097	12.611	1.7916	-9.4395	0	0	0	0
-0.04285	12.683	1.8046	-9.4394	0	0	0	0
-0.063757	12.766	1.8224	-9.4392	0	0	0	0
-0.08362	12.855	1.8436	-9.4388	0	0	0	0
-0.10064	12.944	1.8663	-9.4381	0	0	0	0
-0.11351	13.025	1.8883	-9.4369	0	0	0	0
-0.12241	13.09	1.908	-9.4352	0	0	0	0
-0.12949	13.14	1.9246	-9.4329	0	0	0	0
-0.13842	13.183	1.9378	-9.4302	0	0	0	0
-0.15304	13.225	1.9466	-9.4279	0	0	0	0
-0.17578	13.266	1.9496	-9.427	0	0	0	0
-0.20747	13.3	1.9443	-9.4296	0	0	0	0
-0.24888	13.322	1.9279	-9.4382	0	0	0	0
-0.30209	13.341	1.8978	-9.4558	0	0	0	0
-0.36914	13.369	1.8534	-9.4849	0	0	0	0
-0.44911	13.411	1.7958	-9.5268	0	0	0	0
-0.53734	13.454	1.7282	-9.5806	0	0	0	0
-0.62788	13.483	1.6553	-9.6437	0	0	0	0
-0.71597	13.489	1.5816	-9.7118	0	0	0	0
-0.79923	13.466	1.5115	-9.7798	0	0	0	0
-0.87799	13.414	1.448	-9.8432	0	0	0	0
-0.95374	13.324	1.3925	-9.9007	0	0	0	0
-1.0271	13.182	1.3444	-9.9544	0	0	0	0
-1.0973	12.972	1.3022	-10.009	0	0	0	0
-1.1627	12.691	1.2651	-10.07	0	0	0	0
-1.221	12.355	1.2323	-10.14	0	0	0	0
-1.2706	11.998	1.2029	-10.219	0	0	0	0
-1.3115	11.656	1.175	-10.307	0	0	0	0
-1.3449	11.361	1.1466	-10.402	0	0	0	0
-1.3726	11.13	1.1162	-10.502	0	0	0	0
-1.3959	10.964	1.084	-10.606	-0.44331	2.4585	0	0
-1.4162	10.844	1.0512	-10.712	0	0	0	0
-1.4352	10.744	1.019	-10.816	0	0	0	0
-1.4551	10.646	0.98877	-10.916	0	0	0	0
-1.4775	10.543	0.96153	-11.008	0	0	0	0
-1.5023	10.439	0.93846	-11.094	0	0	0	0
-1.5274	10.338	0.9206	-11.173	0	0	0	0
-1.5502	10.244	0.90882	-11.247	0	0	0	0
-1.5681	10.159	0.90393	-11.317	0	0	0	0
-1.5796	10.082	0.90616	-11.385	0	0	0	0
-1.5847	10.012	0.91476	-11.453	0	0	-1.6017	10.142
-1.585	9.9513	0.92817	-11.524	0	0	0	0
-1.5826	9.9038	0.94478	-11.601	0	0	0	0
-1.5793	9.8744	0.96335	-11.684	0	0	0	0
-1.5762	9.8655	0.98264	-11.769	0	0	0	0
-1.574	9.8782	1.0013	-11.849	0	0	0	0
-1.5731	9.9131	1.0185	-11.919	0	0	0	0
-1.5735	9.9691	1.0341	-11.977	0	0	0	0
-1.5753	10.041	1.0481	-12.026	0	0	0	0
-1.5785	10.116	1.0598	-12.067	0	0	0	0
-1.5825	10.174	1.0669	-12.104	0	0	0	0
-1.5865	10.194	1.0655	-12.138	0	0	0	0
-1.5893	10.156	1.0509	-12.17	0	0	0	0
-1.5908	10.054	1.019	-12.204	0	0	0	0
-1.5923	9.9048	0.96778	-12.24	0	0	0	0
-1.5969	9.7409	0.89859	-12.278	0	0	0	0
-1.6073	9.6032	0.8156	-12.316	0	0	0	0
-1.624	9.5197	0.72489	-12.352	0	0	0	0
-1.6444	9.4961	0.63294	-12.385	0	0	0	0
-1.6641	9.5214	0.54502	-12.413	0	0	0	0
-1.6785	9.5802	0.46435	-12.438	0	0	0	0
-1.6831	9.6614	0.39196	-12.461	0	0	0	0
-1.6749	9.7574	0.32645	-12.481	0	0	0	0
-1.6526	9.8634	0.26417	-12.496	0	0	0	0
-1.6159	9.978	0.2012	-12.506	0	0	0	0
-1.5647	10.099	0.13562	-12.511	0	0	0	0
-1.4992	10.22	0.068018	-12.511	0	0	0	0
-1.421	10.327	0.000788	-12.509	0	0	0	0
-1.3341	10.41	-0.063343	-12.504	0	0	0	0
-1.2433	10.462	-0.12318	-12.498	0	0	0	0
-1.1525	10.483	-0.18021	-12.487	0	0	0	0
-1.064	10.479	-0.23822	-12.472	0	0	0	0
-0.97961	10.465	-0.30192	-12.451	-0.28015	-12.471	0	0
-0.89985	10.46	-0.37541	-12.424	0	0	0	0
-0.82297	10.478	-0.46083	-12.391	0	0	0	0
-0.7461	10.522	-0.55707	-12.355	0	0	0	0
-0.66754	10.588	-0.65958	-12.321	0	0	0	0
-0.58768	10.666	-0.76126	-12.294	0	0	0	0
-0.50845	10.753	-0.85445	-12.277	0	0	0	0
-0.43283	10.853	-0.93351	-12.265	0	0	0	0
-0.36451	10.982	-0.99657	-12.254	0	0	0	0
-0.30623	11.156	-1.0457	-12.238	0	0	0	0
-0.25825	11.373	-1.086	-12.212	0	0	0	0
-0.21824	11.614	-1.1238	-12.174	0	0	-1.0953	-12.185
-0.18268	11.843	-1.1653	-12.128	0	0	0	0
-0.14862	12.029	-1.2149	-12.078	0	0	0	0
-0.11454	12.146	-1.2747	-12.03	0	0	0	0
-0.079823	12.177	-1.344	-11.993	0	0	0	0
-0.044336	12.123	-1.4206	-11.969	0	0	0	0
-0.009129	12.006	-1.5017	-11.957	0	0	0	0
0.023206	11.868	-1.5845	-11.951	0	0	0	0
0.04998	11.747	-1.6664	-11.949	0	0	0	0
0.070641	11.67	-1.7446	-11.945	0	0	0	0
0.087355	11.648	-1.8171	-11.941	0	0	0	0
0.10404	11.684	-1.8822	-11.936	0	0	0	0
0.12557	11.77	-1.9386	-11.931	0	0	0	0
0.15772	11.891	-1.9858	-11.927	0	0	0	0
0.20663	12.02	-2.0244	-11.927	0	0	0	0
0.27675	12.122	-2.055	-11.93	0	0	0	0
0.36833	12.167	-2.0777	-11.937	0	0	0	0
0.47691	12.143	-2.0929	-11.948	0	0	0	0
0.59544	12.062	-2.1011	-11.964	0	0	0	0
0.71732	11.952	-2.1035	-11.986	0	0	0	0
0.83815	11.848	-2.1012	-12.016	0	0	0	0
0.95615	11.779	-2.0945	-12.051	0	0	0	0
1.0722	11.754	-2.083	-12.092	0	0	0	0
1.1884	11.774	-2.0661	-12.139	0	0	0	0
1.3057	11.833	-2.0435	-12.192	0	0	0	0
1.4234	11.922	-2.0156	-12.251	0	0	0	0
1.5406	12.037	-1.9826	-12.315	0	0	0	0
1.6579	12.174	-1.9457	-12.38	0	0	0	0
1.7777	12.324	-1.9065	-12.441	0	0	0	0
1.9025	12.476	-1.8678	-12.497	1.8067	12.151	0	0
2.0339	12.61	-1.8325	-12.545	0	0	0	0
2.1706	12.706	-1.8025	-12.587	0	0	0	0
2.3103	12.759	-1.7779	-12.625	0	0	0	0
2.4503	12.78	-1.7575	-12.661	0	0	0	0
2.5873	12.79	-1.7389	-12.695	0	0	0	0
2.7175	12.802	-1.72	-12.726	0	0	0	0
2.8388	12.82	-1.699	-12.75	0	0	0	0
2.952	12.84	-1.6745	-12.765	0	0	0	0
3.0596	12.854	-1.6458	-12.767	0	0	0	0
3.1643	12.865	-1.6128	-12.756	0	0	0	0
3.2681	12.883	-1.5761	-12.73	0	0	0	0
3.3704	12.915	-1.536	-12.692	0	0	0	0
3.4683	12.958	-1.4925	-12.648	0	0	0	0
3.5577	13.007	-1.4454	-12.605	0	0	0	0
3.6356	13.062	-1.3945	-12.571	0	0	3.6454	13.082
3.7019	13.13	-1.3396	-12.554	0	0	0	0
3.759	13.223	-1.2813	-12.558	0	0	0	0
3.8112	13.351	-1.2212	-12.58	0	0	0	0
3.863	13.512	-1.1624	-12.615	0	0	0	0
3.9174	13.696	-1.1086	-12.655	0	0	0	0
3.9752	13.884	-1.063	-12.692	0	0	0	0
4.0351	14.059	-1.0276	-12.721	0	0	0	0
4.0949	14.211	-1.0025	-12.74	0	0	0	0
4.1519	14.336	-0.98683	-12.748	0	0	0	0
4.2046	14.437	-0.97999	-12.745	0	0	0	0
4.2525	14.522	-0.98237	-12.729	0	0	0	0
4.2951	14.59	-0.99465	-12.7	0	0	0	0
4.3315	14.642	-1.0168	-12.66	0	0	0	0
4.3615	14.677	-1.0475	-12.611	0	0	0	0
4.3863	14.697	-1.0848	-12.558	0	0	0	0
4.4076	14.705	-1.1262	-12.508	0	0	0	0
4.4267	14.704	-1.1686	-12.464	0	0	0	0
4.4434	14.697	-1.2093	-12.432	0	0	0	0
4.4556	14.683	-1.2469	-12.411	0	0	0	0
4.4598	14.662	-1.2813	-12.401	0	0	0	0
4.4538	14.63	-1.314	-12.395	0	0	0	0
4.4383	14.586	-1.3477	-12.389	0	0	0	0
4.4174	14.532	-1.3852	-12.378	0	0	0	0
4.3959	14.473	-1.4284	-12.361	0	0	0	0
4.3777	14.42	-1.4772	-12.343	0	0	0	0
4.3638	14.38	-1.5293	-12.326	0	0	0	0
4.3523	14.354	-1.5818	-12.316	0	0	0	0
4.3392	14.342	-1.6332	-12.312	0	0	0	0
4.3199	14.339	-1.6842	-12.313	0	0	0	0
4.2897	14.343	-1.7367	-12.315	0	0	0	0
4.2453	14.35	-1.7924	-12.314	0	0	0	0
4.186	14.355	-1.852	-12.306	0	0	0	0
4.1136	14.355	-1.916	-12.289	-1.9228	-12.294	0	0
4.0317	14.347	-1.9857	-12.261	0	0	0	0
3.9443	14.321	-2.0626	-12.223	0	0	0	0
3.8553	14.265	-2.1473	-12.179	0	0	0	0
3.7671	14.167	-2.238	-12.132	0	0	0	0
3.68	14.029	-2.3302	-12.084	0	0	0	0
3.5937	13.872	-2.4164	-12.039	0	0	0	0
3.508	13.729	-2.4895	-11.998	0	0	0	0
3.4226	13.623	-2.5451	-11.964	0	0	0	0
3.3375	13.56	-2.5825	-11.935	0	0	0	0
3.2536	13.537	-2.6033	-11.911	0	0	0	0
3.173	13.543	-2.6112	-11.887	0	0	0	0
3.0965	13.565	-2.6103	-11.861	0	0	-2.6003	-11.885
3.0229	13.589	-2.6044	-11.834	0	0	0	0
2.9493	13.605	-2.5969	-11.806	0	0	0	0
2.8725	13.606	-2.5902	-11.784	0	0	0	0
2.7918	13.598	-2.5866	-11.77	0	0	0	0
2.7091	13.591	-2.5889	-11.768	0	0	0	0
2.6261	13.583	-2.5997	-11.774	0	0	0	0
2.545	13.564	-2.6194	-11.787	0	0	0	0
2.468	13.527	-2.6459	-11.801	0	0	0	0
2.3966	13.469	-2.6752	-11.818	0	0	0	0
2.332	13.392	-2.702	-11.836	0	0	0	0
2.2743	13.299	-2.7217	-11.856	0	0	0	0
2.222	13.192	-2.7307	-11.88	0	0	0	0
2.1723	13.079	-2.728	-11.908	0	0	0	0
2.1222	12.971	-2.7143	-11.942	0	0	0	0
2.0697	12.882	-2.691	-11.98	0	0	0	0
2.0139	12.813	-2.6604	-12.023	0	0	0	0
1.9548	12.761	-2.625	-12.069	0	0	0	0
1.8935	12.714	-2.5872	-12.116	0	0	0	0
1.8307	12.667	-2.5478	-12.162	0	0	0	0
1.7671	12.613	-2.5051	-12.208	0	0	0	0
1.7038	12.549	-2.4566	-12.254	0	0	0	0
1.6427	12.463	-2.4	-12.303	0	0	0	0
1.5857	12.351	-2.3341	-12.354	0	0	0	0
1.5348	12.214	-2.2591	-12.407	0	0	0	0
1.493	12.064	-2.1766	-12.464	0	0	0	0
1.4624	11.919	-2.0901	-12.521	0	0	0	0
1.4431	11.796	-2.0043	-12.579	0	0	0	0
1.4332	11.708	-1.9233	-12.635	0	0	0	0
1.4297	11.653	-1.8505	-12.688	0	0	0	0
1.4288	11.626	-1.7876	-12.735	0	0	0	0
1.4281	11.618	-1.7345	-12.773	0	0	0	0
1.4265	11.623	-1.6885	-12.802	0	0	0	0
1.4243	11.633	-1.6449	-12.821	0	0	0	0
1.4221	11.644	-1.598	-12.832	1.4204	11.624	0	0
1.4208	11.652	-1.5432	-12.836	0	0	0	0
1.4215	11.653	-1.4771	-12.836	0	0	0	0
1.4254	11.642	-1.3981	-12.836	0	0	0	0
1.4338	11.617	-1.3071	-12.839	0	0	0	0
1.448	11.573	-1.2079	-12.848	0	0	0	0
1.468	11.509	-1.1067	-12.864	0	0	0	0
1.4924	11.43	-1.0101	-12.886	0	0	0	0
1.5182	11.344	-0.92408	-12.909	0	0	0	0
1.542	11.26	-0.8529	-12.93	0	0	0	0
1.5614	11.185	-0.79865	-12.944	0	0	0	0
1.5754	11.124	-0.76087	-12.95	0	0	0	0
1.5839	11.077	-0.737	-12.946	0	0	0	0
1.5877	11.04	-0.72308	-12.933	0	0	0	0
1.5877	11.001	-0.71436	-12.912	0	0	0	0
1.5846	10.951	-0.70629	-12.883	0	0	0	0
1.5788	10.884	-0.69546	-12.848	0	0	0	0
1.5707	10.797	-0.68008	-12.809	0	0	0	0
1.5612	10.696	-0.66024	-12.767	0	0	1.5788	10.746
1.5515	10.588	-0.63784	-12.729	0	0	0	0
1.5422	10.479	-0.61584	-12.698	0	0	0	0
1.5323	10.373	-0.59722	-12.681	0	0	0	0
1.5205	10.278	-0.5843	-12.679	0	0	0	0
1.5062	10.203	-0.57831	-12.691	0	0	0	0
1.49	10.162	-0.57908	-12.709	0	0	0	0
1.4723	10.159	-0.58462	-12.728	0	0	0	0
1.4513	10.19	-0.59061	-12.744	0	0	0	0
1.4237	10.248	-0.59041	-12.752	0	0	0	0
1.3863	10.325	-0.57657	-12.752	0	0	0	0
1.3376	10.411	-0.54308	-12.742	0	0	0	0
1.2782	10.495	-0.48697	-12.72	0	0	0	0
1.2111	10.566	-0.40846	-12.684	0	0	0	0
1.1399	10.615	-0.31042	-12.634	0	0	0	0
1.0689	10.631	-0.19783	-12.573	0	0	0	0
1.0016	10.607	-0.07751	-12.505	0	0	0	0
0.94078	10.545	0.042662	-12.431	0	0	0	0
0.88877	10.464	0.15474	-12.351	0	0	0	0
0.84717	10.392	0.25031	-12.262	0	0	0	0
0.81618	10.355	0.31849	-12.162	0	0	0	0
0.7944	10.362	0.34451	-12.048	0	0	0	0
