## Supplementary material for "How to control unpredictable others in court-net sports": Collegiate match data: u6_2_2.txt

0.61166	12.73	-3.8451	-9.6793	0	0	0.6063	12.674
0.6133	12.763	-3.9061	-9.6433	0	0	0	0
0.61926	12.764	-3.9404	-9.6152	0	0	0	0
0.62908	12.734	-3.9593	-9.5905	0	0	0	0
0.64136	12.678	-3.9704	-9.5679	0	0	0	0
0.65474	12.607	-3.9777	-9.5481	0	0	0	0
0.66895	12.532	-3.9834	-9.5326	0	0	0	0
0.68474	12.466	-3.9884	-9.5218	0	0	0	0
0.70309	12.415	-3.9931	-9.5161	0	0	0	0
0.72414	12.381	-3.9968	-9.5156	0	0	0	0
0.74678	12.361	-3.9992	-9.5195	0	0	0	0
0.76949	12.352	-3.9998	-9.5263	0	0	0	0
0.79165	12.35	-3.9985	-9.5344	0	0	0	0
0.81357	12.352	-3.9943	-9.5425	0	0	0	0
0.83542	12.357	-3.9861	-9.5494	0	0	0	0
0.85657	12.36	-3.9726	-9.5535	0	0	0	0
0.8759	12.361	-3.9531	-9.5521	0	0	0	0
0.89228	12.356	-3.9281	-9.5426	0	0	0	0
0.90507	12.341	-3.8987	-9.5242	0	0	0	0
0.91397	12.31	-3.8666	-9.4986	0	0	0	0
0.91864	12.262	-3.8323	-9.4686	-3.8123	-9.4194	0	0
0.91926	12.2	-3.7949	-9.4353	0	0	0	0
0.91701	12.137	-3.7527	-9.3987	0	0	0	0
0.91331	12.087	-3.7044	-9.3583	0	0	0	0
0.90882	12.056	-3.6499	-9.315	0	0	0	0
0.90338	12.048	-3.5902	-9.2697	0	0	0	0
0.89629	12.062	-3.527	-9.2233	0	0	0	0
0.88682	12.096	-3.4632	-9.1766	0	0	0	0
0.87481	12.145	-3.4023	-9.1307	0	0	0	0
0.86107	12.2	-3.3473	-9.0874	0	0	0	0
0.84715	12.251	-3.2993	-9.0486	0	0	0	0
0.83447	12.292	-3.2585	-9.016	0	0	0	0
0.82359	12.324	-3.2248	-8.9893	0	0	0	0
0.81411	12.354	-3.1986	-8.9664	0	0	0	0
0.80497	12.389	-3.1807	-8.9443	0	0	0	0
0.79498	12.44	-3.1719	-8.9194	0	0	0	0
0.783	12.51	-3.1725	-8.8888	0	0	0	0
0.76796	12.601	-3.1826	-8.8503	0	0	0	0
0.74917	12.707	-3.2009	-8.8045	0	0	0	0
0.72696	12.821	-3.2245	-8.7551	0	0	-3.2118	-8.6667
0.70297	12.932	-3.2484	-8.7086	0	0	0	0
0.67976	13.02	-3.2672	-8.6714	0	0	0	0
0.65998	13.063	-3.2763	-8.6462	0	0	0	0
0.64527	13.052	-3.2727	-8.6324	0	0	0	0
0.6355	12.994	-3.2549	-8.6265	0	0	0	0
0.62924	12.914	-3.2226	-8.6232	0	0	0	0
0.62474	12.838	-3.1773	-8.6177	0	0	0	0
0.62084	12.786	-3.1211	-8.6077	0	0	0	0
0.6175	12.766	-3.0564	-8.5952	0	0	0	0
0.61614	12.779	-2.9864	-8.5839	0	0	0	0
0.61987	12.82	-2.9155	-8.5766	0	0	0	0
0.63335	12.875	-2.8479	-8.5744	0	0	0	0
0.66175	12.925	-2.7855	-8.5785	0	0	0	0
0.70925	12.95	-2.7281	-8.59	0	0	0	0
0.77752	12.941	-2.6745	-8.6084	0	0	0	0
0.8653	12.9	-2.6239	-8.6316	0	0	0	0
0.96861	12.835	-2.575	-8.6573	0	0	0	0
1.0816	12.754	-2.5266	-8.6844	0	0	0	0
1.1985	12.666	-2.4774	-8.7147	0	0	0	0
1.3156	12.587	-2.4271	-8.7522	0	0	0	0
1.4317	12.532	-2.3758	-8.8009	0	0	0	0
1.5463	12.509	-2.3251	-8.8626	0	0	0	0
1.659	12.514	-2.2766	-8.9357	1.6179	12.494	0	0
1.7703	12.535	-2.2322	-9.0172	0	0	0	0
1.8806	12.559	-2.1935	-9.1054	0	0	0	0
1.9896	12.581	-2.161	-9.2001	0	0	0	0
2.0949	12.602	-2.1345	-9.3005	0	0	0	0
2.1925	12.626	-2.1129	-9.403	0	0	0	0
2.2798	12.65	-2.0952	-9.5017	0	0	0	0
2.3564	12.669	-2.081	-9.5911	0	0	0	0
2.4232	12.678	-2.0695	-9.6682	0	0	0	0
2.4816	12.68	-2.0599	-9.7339	0	0	0	0
2.5328	12.676	-2.0517	-9.7918	0	0	0	0
2.5771	12.671	-2.0446	-9.8471	0	0	0	0
2.6148	12.669	-2.0386	-9.906	0	0	0	0
2.6469	12.676	-2.033	-9.9748	0	0	0	0
2.6746	12.694	-2.0268	-10.059	0	0	0	0
2.6988	12.727	-2.0185	-10.164	0	0	2.7308	12.609
2.72	12.774	-2.007	-10.293	0	0	0	0
2.7392	12.828	-1.9917	-10.445	0	0	0	0
2.7572	12.882	-1.9729	-10.615	0	0	0	0
2.774	12.93	-1.9522	-10.791	0	0	0	0
2.7894	12.972	-1.9313	-10.959	0	0	0	0
2.8021	13.009	-1.912	-11.108	0	0	0	0
2.8107	13.045	-1.8948	-11.236	0	0	0	0
2.8134	13.083	-1.8795	-11.341	0	0	0	0
2.8092	13.131	-1.8655	-11.428	0	0	0	0
2.7983	13.191	-1.8517	-11.498	0	0	0	0
2.7811	13.262	-1.8364	-11.554	0	0	0	0
2.7583	13.342	-1.8174	-11.601	0	0	0	0
2.7311	13.426	-1.7932	-11.642	0	0	0	0
2.702	13.507	-1.7627	-11.677	0	0	0	0
2.6738	13.577	-1.7262	-11.71	0	0	0	0
2.6482	13.628	-1.6863	-11.741	0	0	0	0
2.6244	13.656	-1.6467	-11.769	0	0	0	0
2.5995	13.66	-1.6112	-11.794	0	0	0	0
2.5691	13.639	-1.5822	-11.813	0	0	0	0
2.5291	13.59	-1.56	-11.82	0	0	0	0
2.4779	13.514	-1.5425	-11.815	0	0	0	0
2.4162	13.417	-1.5261	-11.799	0	0	0	0
2.3456	13.315	-1.5068	-11.776	0	0	0	0
2.2675	13.227	-1.4805	-11.751	0	0	0	0
2.1824	13.169	-1.4443	-11.724	0	0	0	0
2.0898	13.142	-1.3975	-11.696	0	0	0	0
1.9893	13.141	-1.3422	-11.665	0	0	0	0
1.8811	13.153	-1.2818	-11.628	0	0	0	0
1.7683	13.171	-1.2187	-11.583	0	0	0	0
1.6543	13.191	-1.1532	-11.53	0	0	0	0
1.5414	13.215	-1.0837	-11.468	0	0	0	0
1.4299	13.245	-1.0074	-11.399	0	0	0	0
1.32	13.278	-0.92156	-11.324	0	0	0	0
1.2112	13.309	-0.82524	-11.249	0	0	0	0
1.1028	13.327	-0.72021	-11.177	0	0	0	0
0.99629	13.319	-0.611	-11.111	0	0	0	0
0.89524	13.275	-0.5036	-11.049	0	0	0	0
0.80289	13.199	-0.40328	-10.991	0	0	0	0
0.71973	13.113	-0.31296	-10.932	0	0	0	0
0.64414	13.046	-0.233	-10.872	0	0	0	0
0.574	13.023	-0.16164	-10.811	0	0	0	0
0.50753	13.048	-0.096132	-10.748	0	0	0	0
0.44317	13.108	-0.034619	-10.683	0	0	0	0
0.37934	13.183	0.022682	-10.617	0	0	0	0
0.31542	13.253	0.074011	-10.55	0	0	0	0
0.253	13.308	0.11745	-10.486	0	0	0	0
0.19497	13.346	0.15248	-10.424	0.18053	-10.329	0	0
0.14367	13.375	0.18101	-10.362	0	0	0	0
0.10036	13.4	0.20757	-10.294	0	0	0	0
0.065641	13.423	0.23868	-10.214	0	0	0	0
0.039544	13.444	0.28131	-10.12	0	0	0	0
0.021561	13.461	0.34051	-10.015	0	0	0.29248	-9.9713
0.010637	13.473	0.41768	-9.9059	0	0	0	0
0.005492	13.482	0.51048	-9.7993	0	0	0	0
0.005235	13.483	0.61383	-9.7022	0	0	0	0
0.009812	13.475	0.72128	-9.62	0	0	0	0
0.020023	13.451	0.82637	-9.5543	0	0	0	0
0.037131	13.404	0.92359	-9.5022	0	0	0	0
0.062013	13.331	1.0094	-9.4577	0	0	0	0
0.09378	13.23	1.0832	-9.4147	0	0	0	0
0.12862	13.11	1.1467	-9.3695	0	0	0	0
0.16088	12.988	1.2027	-9.322	0	0	0	0
0.18643	12.882	1.2536	-9.2736	0	0	0	0
0.20543	12.799	1.301	-9.2243	0	0	0	0
0.22221	12.742	1.3458	-9.174	0	0	0	0
0.24341	12.707	1.3882	-9.1228	0	0	0	0
0.27558	12.693	1.4273	-9.0721	0	0	0	0
0.32307	12.705	1.4612	-9.0259	0	0	0	0
0.38696	12.748	1.4878	-8.9892	0	0	0	0
0.46476	12.826	1.5062	-8.9654	0	0	0	0
0.55115	12.932	1.5164	-8.9546	0	0	0	0
0.64005	13.049	1.5194	-8.9545	0	0	0	0
0.7264	13.154	1.5159	-8.9623	0	0	0	0
0.80682	13.232	1.5068	-8.9762	0	0	0	0
0.88	13.281	1.4929	-8.9957	0.91351	13.262	0	0
0.94714	13.304	1.475	-9.0219	0	0	0	0
1.0115	13.307	1.4543	-9.0569	0	0	0	0
1.0774	13.296	1.4322	-9.1019	0	0	0	0
1.1489	13.272	1.4103	-9.1562	0	0	0	0
1.2273	13.238	1.3902	-9.2176	0	0	0	0
1.3095	13.195	1.3723	-9.2839	0	0	0	0
1.3894	13.145	1.3563	-9.3537	0	0	0	0
1.4629	13.092	1.3415	-9.425	0	0	0	0
1.5289	13.043	1.3269	-9.4962	0	0	0	0
1.5888	13.003	1.311	-9.5673	0	0	0	0
1.6444	12.974	1.2915	-9.641	0	0	0	0
1.6973	12.954	1.2654	-9.7207	0	0	0	0
1.7482	12.945	1.2304	-9.8087	0	0	0	0
1.7971	12.949	1.1848	-9.9054	0	0	0	0
1.8432	12.966	1.1279	-10.011	0	0	0	0
1.8856	12.993	1.0594	-10.128	0	0	0	0
1.9226	13.034	0.98012	-10.256	0	0	0	0
1.953	13.089	0.89241	-10.395	0	0	1.9665	13.053
1.9769	13.16	0.80073	-10.538	0	0	0	0
1.9952	13.244	0.71112	-10.679	0	0	0	0
2.0097	13.34	0.62957	-10.809	0	0	0	0
2.0223	13.437	0.55964	-10.926	0	0	0	0
2.0348	13.527	0.50195	-11.029	0	0	0	0
2.048	13.599	0.45547	-11.118	0	0	0	0
2.0617	13.643	0.41837	-11.194	0	0	0	0
2.0745	13.654	0.38808	-11.257	0	0	0	0
2.0844	13.634	0.36178	-11.307	0	0	0	0
2.0894	13.595	0.3374	-11.343	0	0	0	0
2.088	13.555	0.31433	-11.364	0	0	0	0
2.0791	13.535	0.29329	-11.374	0	0	0	0
2.0618	13.554	0.27564	-11.375	0	0	0	0
2.0359	13.618	0.26237	-11.375	0	0	0	0
2.003	13.723	0.2533	-11.377	0	0	0	0
1.9658	13.847	0.24714	-11.386	0	0	0	0
1.9268	13.956	0.24205	-11.401	0	0	0	0
1.8879	14.019	0.23627	-11.419	0	0	0	0
1.85	14.027	0.22879	-11.433	0	0	0	0
1.8132	13.993	0.22001	-11.437	0	0	0	0
1.7762	13.941	0.21202	-11.426	0	0	0	0
1.7363	13.89	0.20839	-11.397	0	0	0	0
1.6897	13.85	0.21348	-11.351	0	0	0	0
1.6328	13.824	0.23135	-11.291	0	0	0	0
1.5646	13.811	0.26469	-11.22	0	0	0	0
1.4876	13.808	0.31431	-11.147	0	0	0	0
1.4066	13.815	0.37922	-11.079	0	0	0	0
1.3256	13.825	0.45679	-11.023	0	0	0	0
1.2459	13.828	0.54298	-10.982	0	0	0	0
1.1664	13.812	0.63297	-10.953	0	0	0	0
1.0859	13.769	0.72275	-10.93	0	0	0	0
1.0062	13.699	0.81047	-10.905	0	0	0	0
0.93045	13.608	0.89675	-10.873	0	0	0	0
0.86134	13.499	0.9841	-10.829	0	0	0	0
0.79983	13.383	1.0752	-10.771	0	0	0	0
0.74583	13.27	1.1711	-10.697	0	0	0	0
0.69925	13.172	1.2718	-10.608	0	0	0	0
0.66096	13.098	1.3774	-10.507	0	0	0	0
0.63233	13.051	1.4892	-10.397	0	0	0	0
0.61353	13.029	1.6079	-10.284	1.5456	-10.322	0	0
0.60293	13.023	1.7328	-10.174	0	0	0	0
0.59785	13.028	1.8604	-10.071	0	0	0	0
0.59557	13.036	1.9865	-9.9784	0	0	0	0
0.59377	13.039	2.108	-9.8956	0	0	0	0
0.59086	13.027	2.2234	-9.8187	0	0	0	0
0.58615	12.992	2.3315	-9.7432	0	0	2.3267	-9.7162
0.57998	12.925	2.431	-9.6652	0	0	0	0
0.5735	12.822	2.5201	-9.583	0	0	0	0
0.56819	12.684	2.5978	-9.4972	0	0	0	0
0.56532	12.524	2.6637	-9.4095	0	0	0	0
0.56576	12.356	2.7191	-9.322	0	0	0	0
0.56993	12.193	2.766	-9.2363	0	0	0	0
0.57799	12.047	2.8065	-9.155	0	0	0	0
0.58971	11.923	2.8427	-9.0813	0	0	0	0
0.60421	11.826	2.8761	-9.0189	0	0	0	0
0.61923	11.757	2.9079	-8.9702	0	0	0	0
0.6308	11.711	2.9396	-8.936	0	0	0	0
0.63414	11.688	2.9724	-8.9165	0	0	0	0
0.62509	11.69	3.0059	-8.9121	0	0	0	0
0.60055	11.726	3.0364	-8.9241	0	0	0	0
0.55847	11.805	3.0567	-8.9549	0	0	0	0
0.49799	11.931	3.0586	-9.0079	0	0	0	0
