## Supplementary material for "How to control unpredictable others in court-net sports": Collegiate match data: u6_2_3.txt

-0.47494	12.36	2.349	-10.272	0	0	-0.48951	12.21
-0.49234	12.355	2.3241	-10.309	0	0	0	0
-0.49594	12.353	2.3053	-10.335	0	0	0	0
-0.4897	12.34	2.2885	-10.358	0	0	0	0
-0.47783	12.301	2.2713	-10.384	0	0	0	0
-0.46431	12.231	2.2528	-10.417	0	0	0	0
-0.45184	12.147	2.2344	-10.454	0	0	0	0
-0.44103	12.07	2.2182	-10.491	0	0	0	0
-0.43043	12.009	2.206	-10.522	0	0	0	0
-0.4173	11.969	2.198	-10.544	0	0	0	0
-0.3985	11.944	2.1936	-10.559	0	0	0	0
-0.37167	11.93	2.1917	-10.567	0	0	0	0
-0.33668	11.923	2.1915	-10.569	0	0	0	0
-0.29645	11.919	2.193	-10.568	0	0	0	0
-0.25579	11.917	2.1963	-10.564	0	0	0	0
-0.2186	11.914	2.2024	-10.556	0	0	0	0
-0.18634	11.912	2.2122	-10.544	0	0	0	0
-0.15888	11.91	2.2263	-10.529	0	0	0	0
-0.13563	11.907	2.245	-10.511	0	0	0	0
-0.11599	11.903	2.2679	-10.491	0	0	0	0
-0.099352	11.899	2.2939	-10.473	0	0	0	0
-0.085096	11.895	2.3219	-10.454	0	0	0	0
-0.072497	11.89	2.3509	-10.433	0	0	0	0
-0.061079	11.885	2.3812	-10.406	2.3908	-10.394	0	0
-0.050931	11.882	2.4143	-10.373	0	0	0	0
-0.042647	11.881	2.4517	-10.332	0	0	0	0
-0.037002	11.886	2.4942	-10.285	0	0	0	0
-0.034618	11.9	2.5413	-10.234	0	0	0	0
-0.035835	11.924	2.5918	-10.179	0	0	0	0
-0.040747	11.961	2.6446	-10.12	0	0	0	0
-0.049106	12.01	2.6988	-10.055	0	0	0	0
-0.060002	12.063	2.7532	-9.9845	0	0	0	0
-0.07177	12.113	2.8064	-9.9087	0	0	0	0
-0.082664	12.155	2.8566	-9.8304	0	0	0	0
-0.091906	12.189	2.9024	-9.752	0	0	0	0
-0.10002	12.22	2.9426	-9.6765	0	0	0	0
-0.10839	12.255	2.9761	-9.6071	0	0	0	0
-0.1185	12.297	3.0025	-9.5472	0	0	0	0
-0.13131	12.349	3.0222	-9.4973	0	0	0	0
-0.14669	12.403	3.0373	-9.4544	0	0	0	0
-0.1637	12.453	3.0518	-9.4131	0	0	3.0383	-9.4214
-0.18133	12.489	3.0704	-9.3688	0	0	0	0
-0.19925	12.51	3.0975	-9.319	0	0	0	0
-0.21823	12.518	3.1356	-9.2649	0	0	0	0
-0.23936	12.516	3.1844	-9.2106	0	0	0	0
-0.26264	12.509	3.2403	-9.1619	0	0	0	0
-0.28636	12.504	3.2978	-9.124	0	0	0	0
-0.30731	12.509	3.3514	-9.0988	0	0	0	0
-0.32159	12.528	3.3976	-9.0842	0	0	0	0
-0.32584	12.558	3.4358	-9.0753	0	0	0	0
-0.318	12.593	3.467	-9.0664	0	0	0	0
-0.29775	12.624	3.4931	-9.0534	0	0	0	0
-0.26699	12.642	3.5149	-9.0354	0	0	0	0
-0.23024	12.638	3.5314	-9.014	0	0	0	0
-0.19392	12.614	3.5397	-8.9922	0	0	0	0
-0.16392	12.581	3.5361	-8.9728	0	0	0	0
-0.14313	12.548	3.5171	-8.9586	0	0	0	0
-0.13087	12.523	3.4809	-8.951	0	0	0	0
-0.12395	12.511	3.4277	-8.9503	-0.11367	12.491	0	0
-0.11774	12.515	3.3597	-8.956	0	0	0	0
-0.10687	12.538	3.28	-8.9669	0	0	0	0
-0.085993	12.584	3.1933	-8.9807	0	0	0	0
-0.050636	12.651	3.1046	-8.9937	0	0	0	0
0.001769	12.733	3.0184	-9.0018	0	0	0	0
0.071413	12.816	2.9377	-9.002	0	0	0	0
0.15655	12.882	2.8638	-8.9942	0	0	0	0
0.2548	12.922	2.7962	-8.9825	0	0	0	0
0.36424	12.938	2.7327	-8.9745	0	0	0	0
0.48279	12.936	2.6712	-8.978	0	0	0	0
0.60737	12.913	2.6098	-8.9977	0	0	0	0
0.7344	12.869	2.5466	-9.0337	0	0	0	0
0.86041	12.815	2.4794	-9.0831	0	0	0	0
0.98189	12.767	2.4057	-9.1417	0	0	0	0
1.0961	12.74	2.3245	-9.2056	0	0	0	0
1.2022	12.746	2.2367	-9.2719	0	0	0	0
1.3001	12.789	2.1455	-9.3388	0	0	0	0
1.3896	12.867	2.055	-9.4054	0	0	0	0
1.471	12.978	1.9692	-9.4706	0	0	0	0
1.5457	13.12	1.8896	-9.5323	0	0	0	0
1.6153	13.289	1.8149	-9.5896	0	0	0	0
1.6814	13.477	1.7415	-9.6454	0	0	0	0
1.7449	13.667	1.6657	-9.7053	0	0	0	0
1.8052	13.837	1.5856	-9.7755	0	0	1.8388	14.091
1.8607	13.965	1.5017	-9.8599	0	0	0	0
1.9106	14.046	1.4163	-9.9606	0	0	0	0
1.9561	14.084	1.3326	-10.078	0	0	0	0
1.9996	14.093	1.2538	-10.209	0	0	0	0
2.0427	14.088	1.1824	-10.348	0	0	0	0
2.0858	14.086	1.12	-10.482	0	0	0	0
2.1283	14.102	1.0678	-10.603	0	0	0	0
2.1701	14.152	1.0255	-10.702	0	0	0	0
2.2126	14.249	0.99146	-10.777	0	0	0	0
2.2578	14.394	0.96252	-10.829	0	0	0	0
2.306	14.577	0.93512	-10.864	0	0	0	0
2.3544	14.776	0.90587	-10.886	0	0	0	0
2.3991	14.969	0.87239	-10.898	0	0	0	0
2.4377	15.14	0.83388	-10.905	0	0	0	0
2.4704	15.277	0.791	-10.911	0	0	0	0
2.4987	15.37	0.74548	-10.919	0	0	0	0
2.5243	15.409	0.69986	-10.931	0	0	0	0
2.5491	15.394	0.65694	-10.949	0	0	0	0
2.5733	15.339	0.61882	-10.973	0	0	0	0
2.5952	15.266	0.58618	-11.003	0	0	0	0
2.6119	15.198	0.55815	-11.038	0	0	0	0
2.6206	15.148	0.53295	-11.076	0	0	0	0
2.6196	15.117	0.50874	-11.114	0	0	0	0
2.6078	15.096	0.4843	-11.147	0	0	0	0
2.5851	15.069	0.45946	-11.175	0	0	0	0
2.5524	15.018	0.43509	-11.199	0	0	0	0
2.5117	14.929	0.41295	-11.22	0	0	0	0
2.4651	14.802	0.39529	-11.243	0	0	0	0
2.4137	14.648	0.38397	-11.273	0	0	0	0
2.3572	14.478	0.38019	-11.313	0	0	0	0
2.2954	14.313	0.38477	-11.367	0	0	0	0
2.2293	14.172	0.39844	-11.435	0	0	0	0
2.1616	14.068	0.42139	-11.517	0	0	0	0
2.0952	13.999	0.45261	-11.611	0	0	0	0
2.0311	13.946	0.48979	-11.715	0	0	0	0
1.9695	13.885	0.53021	-11.827	0	0	0	0
1.9102	13.807	0.57229	-11.944	0	0	0	0
1.8534	13.715	0.61637	-12.061	0	0	0	0
1.7993	13.619	0.664	-12.173	0	0	0	0
1.7493	13.536	0.71627	-12.276	0	0	0	0
1.7044	13.48	0.77255	-12.368	0	0	0	0
1.6642	13.457	0.83011	-12.451	0	0	0	0
1.6279	13.466	0.885	-12.529	0	0	0	0
1.5943	13.509	0.93354	-12.606	0	0	0	0
1.5616	13.586	0.97353	-12.686	0	0	0	0
1.5267	13.694	1.0046	-12.771	1.0162	-12.705	0	0
1.4876	13.825	1.0277	-12.862	0	0	0	0
1.4451	13.958	1.0448	-12.955	0	0	0	0
1.4021	14.063	1.0584	-13.048	0	0	0	0
1.3612	14.113	1.0708	-13.139	0	0	1.0692	-13.178
1.3222	14.095	1.0843	-13.229	0	0	0	0
1.2836	14.003	1.1008	-13.322	0	0	0	0
1.2446	13.847	1.122	-13.421	0	0	0	0
1.2055	13.653	1.1477	-13.526	0	0	0	0
1.1676	13.45	1.176	-13.635	0	0	0	0
1.1319	13.266	1.2031	-13.742	0	0	0	0
1.0989	13.111	1.2251	-13.844	0	0	0	0
1.0697	12.995	1.2389	-13.941	0	0	0	0
1.0462	12.919	1.2426	-14.036	0	0	0	0
1.03	12.872	1.2357	-14.132	0	0	0	0
1.0222	12.839	1.2182	-14.23	0	0	0	0
1.024	12.81	1.1911	-14.327	0	0	0	0
1.0358	12.789	1.156	-14.422	0	0	0	0
1.0571	12.788	1.1152	-14.513	0	0	0	0
1.0869	12.819	1.0715	-14.602	0	0	0	0
1.1254	12.877	1.0282	-14.693	0	0	0	0
1.1731	12.939	0.9884	-14.785	0	0	0	0
1.2283	12.976	0.95549	-14.877	0	0	0	0
1.2865	12.969	0.93179	-14.969	0	0	0	0
1.3405	12.916	0.91783	-15.054	0	0	0	0
1.3835	12.83	0.91204	-15.13	0	0	0	0
1.4121	12.729	0.91123	-15.192	0	0	0	0
1.4279	12.628	0.9115	-15.238	0	0	0	0
1.4359	12.538	0.90891	-15.27	0	0	0	0
1.4416	12.465	0.90012	-15.29	0	0	0	0
1.45	12.414	0.88314	-15.299	0	0	0	0
1.4645	12.39	0.85795	-15.3	0	0	0	0
1.4867	12.391	0.82661	-15.294	0	0	0	0
1.5154	12.407	0.79241	-15.283	0	0	0	0
1.5478	12.422	0.75839	-15.267	0	0	0	0
1.5817	12.423	0.72669	-15.247	0	0	0	0
1.6152	12.407	0.699	-15.221	0	0	0	0
1.6462	12.379	0.677	-15.188	0	0	0	0
1.672	12.343	0.66199	-15.145	0	0	0	0
1.6912	12.302	0.65408	-15.091	0	0	0	0
1.7043	12.247	0.65185	-15.026	0	0	0	0
1.713	12.163	0.65275	-14.953	0	0	0	0
1.7187	12.032	0.65416	-14.872	0	0	0	0
1.7225	11.84	0.6543	-14.785	0	0	0	0
1.7237	11.592	0.65232	-14.69	1.6999	12.186	0	0
1.7208	11.314	0.64806	-14.588	0	0	0	0
1.7114	11.044	0.64192	-14.483	0	0	0	0
1.6936	10.811	0.63451	-14.379	0	0	0	0
1.6676	10.627	0.62618	-14.282	0	0	0	0
1.6358	10.491	0.61684	-14.197	0	0	0	0
1.6042	10.408	0.60609	-14.125	0	0	0	0
1.582	10.388	0.59354	-14.063	0	0	0	0
1.5785	10.432	0.57904	-14.008	0	0	0	0
1.5975	10.529	0.56278	-13.954	0	0	0	0
1.6357	10.65	0.54535	-13.9	0	0	0	0
1.6841	10.755	0.52759	-13.846	0	0	0	0
1.7329	10.805	0.51054	-13.793	0	0	0	0
1.7742	10.775	0.4956	-13.747	0	0	0	0
1.8034	10.655	0.48446	-13.71	0	0	1.8491	10.987
1.8199	10.458	0.47872	-13.681	0	0	0	0
1.826	10.216	0.47932	-13.659	0	0	0	0
1.8253	9.9652	0.48618	-13.639	0	0	0	0
1.8205	9.7302	0.49797	-13.617	0	0	0	0
1.8135	9.5207	0.51168	-13.591	0	0	0	0
1.8054	9.3371	0.52219	-13.56	0	0	0	0
1.7968	9.1717	0.52258	-13.527	0	0	0	0
1.7894	9.0182	0.50534	-13.493	0	0	0	0
1.7864	8.8811	0.46408	-13.46	0	0	0	0
1.7905	8.7733	0.39483	-13.429	0	0	0	0
1.8015	8.7043	0.29701	-13.4	0	0	0	0
1.8144	8.6723	0.17403	-13.373	0	0	0	0
1.8218	8.661	0.033474	-13.352	0	0	0	0
1.819	8.6396	-0.11463	-13.339	0	0	0	0
1.8065	8.5791	-0.26177	-13.334	0	0	0	0
1.7883	8.478	-0.40431	-13.337	0	0	0	0
1.7696	8.3624	-0.54407	-13.342	0	0	0	0
1.7534	8.2623	-0.68732	-13.346	0	0	0	0
1.7404	8.1949	-0.84173	-13.339	0	0	0	0
1.7294	8.1662	-1.0117	-13.318	0	0	0	0
