## Supplementary material for "How to control unpredictable others in court-net sports": Collegiate match data: u6_2_4.txt

0.78489	12.678	-3.7815	-9.9642	0	0	0.77762	12.652
0.78588	12.681	-3.7939	-9.9632	0	0	0	0
0.79105	12.661	-3.8056	-9.9718	0	0	0	0
0.79968	12.617	-3.8159	-9.9859	0	0	0	0
0.81031	12.555	-3.8247	-10	0	0	0	0
0.82133	12.488	-3.8322	-10.012	0	0	0	0
0.83196	12.428	-3.8383	-10.019	0	0	0	0
0.84279	12.377	-3.8428	-10.026	0	0	0	0
0.85517	12.334	-3.8456	-10.034	0	0	0	0
0.87036	12.292	-3.8468	-10.043	0	0	0	0
0.88875	12.247	-3.847	-10.05	0	0	0	0
0.90977	12.199	-3.8463	-10.055	0	0	0	0
0.93209	12.158	-3.8441	-10.057	0	0	0	0
0.95369	12.139	-3.8394	-10.057	0	0	0	0
0.97267	12.157	-3.8317	-10.055	0	0	0	0
0.98844	12.217	-3.8208	-10.053	-3.8478	-9.9695	0	0
1.0016	12.307	-3.8076	-10.052	0	0	0	0
1.013	12.405	-3.794	-10.048	0	0	0	0
1.0224	12.492	-3.7814	-10.038	0	0	0	0
1.0296	12.559	-3.7697	-10.023	0	0	0	0
1.0344	12.605	-3.7578	-10.001	0	0	0	0
1.0372	12.635	-3.744	-9.9771	0	0	0	0
1.0381	12.66	-3.7265	-9.9522	0	0	0	0
1.0375	12.688	-3.7027	-9.9283	0	0	0	0
1.0353	12.726	-3.67	-9.9068	0	0	0	0
1.0313	12.773	-3.6261	-9.8898	0	0	0	0
1.0252	12.826	-3.5706	-9.8793	0	0	0	0
1.0172	12.875	-3.5058	-9.8742	0	0	0	0
1.0078	12.914	-3.4359	-9.8699	0	0	0	0
0.9979	12.941	-3.3657	-9.8617	0	0	0	0
0.98812	12.956	-3.2982	-9.8486	0	0	0	0
0.97809	12.964	-3.2355	-9.8337	0	0	0	0
0.96654	12.968	-3.18	-9.8205	0	0	0	0
0.95187	12.97	-3.1341	-9.8098	0	0	0	0
0.93257	12.975	-3.0997	-9.7992	0	0	0	0
0.90758	12.984	-3.0767	-9.7861	0	0	0	0
0.8773	12.997	-3.0633	-9.7697	0	0	0	0
0.84457	13.015	-3.057	-9.7511	0	0	0	0
0.81356	13.033	-3.0551	-9.7327	0	0	0	0
0.78718	13.048	-3.0557	-9.717	0	0	0	0
0.76603	13.05	-3.0568	-9.7053	0	0	0	0
0.74944	13.03	-3.0574	-9.6977	0	0	0	0
0.73652	12.98	-3.0559	-9.6928	0	0	0	0
0.72637	12.909	-3.0501	-9.6892	0	0	-3.0395	-9.6611
0.71817	12.834	-3.0373	-9.6854	0	0	0	0
0.71127	12.771	-3.0144	-9.6803	0	0	0	0
0.70547	12.726	-2.9791	-9.6733	0	0	0	0
0.70085	12.699	-2.9309	-9.664	0	0	0	0
0.69744	12.686	-2.8716	-9.6514	0	0	0	0
0.69501	12.681	-2.8048	-9.6343	0	0	0	0
0.69322	12.678	-2.7355	-9.613	0	0	0	0
0.69179	12.673	-2.6682	-9.5913	0	0	0	0
0.69069	12.66	-2.6064	-9.5741	0	0	0	0
0.69026	12.639	-2.5515	-9.5635	0	0	0	0
0.69119	12.61	-2.5035	-9.5579	0	0	0	0
0.69455	12.583	-2.4613	-9.5543	0	0	0	0
0.70167	12.579	-2.4222	-9.5523	0	0	0	0
0.71409	12.611	-2.3825	-9.5545	0	0	0	0
0.73309	12.682	-2.3391	-9.5655	0	0	0	0
0.75877	12.783	-2.2907	-9.589	0	0	0	0
0.78935	12.895	-2.2373	-9.6273	0	0	0	0
0.8218	12.993	-2.1797	-9.6813	0	0	0	0
0.85354	13.051	-2.1194	-9.7502	0	0	0	0
0.88321	13.052	-2.0585	-9.8316	0	0	0	0
0.9098	12.999	-1.9997	-9.9211	0	0	0	0
0.93193	12.914	-1.9459	-10.014	0	0	0	0
0.94823	12.826	-1.8997	-10.104	0	0	0	0
0.95781	12.761	-1.8619	-10.188	0	0	0	0
0.96003	12.731	-1.8312	-10.266	0	0	0	0
0.95393	12.739	-1.8045	-10.343	0	0	0	0
0.93825	12.78	-1.7791	-10.422	0	0	0	0
0.91235	12.841	-1.7539	-10.507	0	0	0	0
0.87736	12.904	-1.7288	-10.599	0	0	0	0
0.83618	12.955	-1.7041	-10.701	0	0	0	0
0.79165	12.984	-1.6795	-10.816	0	0	0	0
0.74495	12.984	-1.6547	-10.942	0.74538	12.967	0	0
0.69569	12.951	-1.629	-11.076	0	0	0	0
0.64306	12.882	-1.6026	-11.21	0	0	0	0
0.58727	12.78	-1.5762	-11.338	0	0	0	0
0.53057	12.649	-1.5514	-11.455	0	0	0	0
0.47646	12.501	-1.5294	-11.555	0	0	0	0
0.42764	12.347	-1.5105	-11.636	0	0	0	0
0.38528	12.204	-1.4938	-11.7	0	0	0	0
0.34957	12.086	-1.4771	-11.752	0	0	0	0
0.32022	11.992	-1.4591	-11.799	0	0	0	0
0.29645	11.919	-1.4397	-11.845	0	0	0	0
0.27692	11.864	-1.4196	-11.895	0	0	0	0
0.25993	11.832	-1.3996	-11.953	0	0	0.27043	11.806
0.2438	11.833	-1.3799	-12.022	0	0	0	0
0.22727	11.869	-1.3603	-12.102	0	0	0	0
0.2094	11.934	-1.3406	-12.191	0	0	0	0
0.18948	12.014	-1.321	-12.284	0	0	0	0
0.16707	12.095	-1.3024	-12.373	0	0	0	0
0.14209	12.166	-1.285	-12.453	0	0	0	0
0.11452	12.218	-1.2685	-12.517	0	0	0	0
0.084714	12.246	-1.2513	-12.565	0	0	0	0
0.053954	12.24	-1.2299	-12.595	0	0	0	0
0.024315	12.195	-1.1986	-12.608	0	0	0	0
-0.00232	12.118	-1.1515	-12.609	0	0	0	0
-0.025257	12.029	-1.0841	-12.601	0	0	0	0
-0.045219	11.953	-0.99639	-12.592	0	0	0	0
-0.063328	11.907	-0.89323	-12.586	0	0	0	0
-0.07964	11.886	-0.78261	-12.585	0	0	0	0
-0.093079	11.879	-0.67236	-12.589	0	0	0	0
-0.10282	11.873	-0.56765	-12.594	0	0	0	0
-0.10928	11.865	-0.47045	-12.596	0	0	0	0
-0.11406	11.851	-0.38006	-12.589	0	0	0	0
-0.1194	11.835	-0.29401	-12.566	0	0	0	0
-0.12775	11.823	-0.20942	-12.525	0	0	0	0
-0.14118	11.824	-0.1251	-12.463	0	0	0	0
-0.16039	11.847	-0.042797	-12.38	0	0	0	0
-0.18392	11.893	0.033468	-12.282	0	0	0	0
-0.20911	11.956	0.099997	-12.174	0	0	0	0
-0.2341	12.037	0.15572	-12.061	0	0	0	0
-0.25821	12.133	0.20235	-11.947	0	0	0	0
-0.28074	12.237	0.24324	-11.835	0	0	0	0
-0.30027	12.328	0.28202	-11.728	0	0	0	0
-0.31555	12.385	0.32088	-11.626	0	0	0	0
-0.32638	12.404	0.35978	-11.532	0	0	0	0
-0.33359	12.401	0.39732	-11.446	0	0	0	0
-0.33826	12.396	0.4324	-11.37	0	0	0	0
-0.3411	12.4	0.46491	-11.304	0	0	0	0
-0.34204	12.409	0.49488	-11.246	0	0	0	0
-0.34015	12.414	0.52163	-11.193	0	0	0	0
-0.33416	12.403	0.54416	-11.141	0	0	0	0
-0.32315	12.378	0.56285	-11.088	0.5732	-11.045	0	0
-0.30694	12.35	0.58013	-11.033	0	0	0	0
-0.28613	12.33	0.59942	-10.975	0	0	0	0
-0.26208	12.329	0.62342	-10.912	0	0	0	0
-0.23685	12.356	0.65263	-10.843	0	0	0	0
-0.21302	12.414	0.68543	-10.767	0	0	0	0
-0.19303	12.494	0.71916	-10.685	0	0	0	0
-0.17808	12.581	0.75116	-10.604	0	0	0	0
-0.16786	12.665	0.77921	-10.531	0	0	0	0
-0.16106	12.733	0.80181	-10.469	0	0	0	0
-0.15573	12.785	0.81822	-10.42	0	0	0	0
-0.14967	12.824	0.8286	-10.382	0	0	0	0
-0.14082	12.859	0.83392	-10.355	0	0	0	0
-0.12784	12.901	0.83572	-10.335	0	0	0	0
-0.11057	12.959	0.83573	-10.32	0	0	0	0
-0.089914	13.035	0.83567	-10.306	0	0	0	0
-0.067353	13.122	0.83719	-10.292	0	0	0.8428	-10.263
-0.044521	13.199	0.84197	-10.275	0	0	0	0
-0.022587	13.237	0.85169	-10.252	0	0	0	0
-0.001653	13.214	0.86788	-10.221	0	0	0	0
0.018865	13.123	0.89155	-10.183	0	0	0	0
0.038926	12.981	0.92286	-10.14	0	0	0	0
0.057044	12.819	0.96073	-10.096	0	0	0	0
0.071284	12.675	1.0026	-10.058	0	0	0	0
0.081389	12.574	1.0446	-10.034	0	0	0	0
0.089881	12.53	1.0826	-10.025	0	0	0	0
0.1017	12.546	1.1126	-10.031	0	0	0	0
0.12336	12.618	1.1326	-10.044	0	0	0	0
0.16174	12.736	1.1434	-10.058	0	0	0	0
0.22229	12.878	1.1473	-10.07	0	0	0	0
0.30707	13.019	1.148	-10.076	0	0	0	0
0.41368	13.133	1.1484	-10.076	0	0	0	0
0.5357	13.21	1.1507	-10.069	0	0	0	0
0.66397	13.251	1.1552	-10.059	0	0	0	0
0.78804	13.267	1.1595	-10.05	0	0	0	0
0.8986	13.27	1.1596	-10.046	0	0	0	0
0.99012	13.269	1.151	-10.053	0	0	0	0
1.0614	13.266	1.1304	-10.075	0	0	0	0
1.1138	13.262	1.0961	-10.114	1.1152	13.228	0	0
1.1504	13.257	1.0486	-10.173	0	0	0	0
1.1749	13.254	0.98992	-10.253	0	0	0	0
1.1918	13.251	0.92375	-10.35	0	0	0	0
1.2053	13.25	0.8552	-10.453	0	0	0	0
1.2182	13.248	0.79004	-10.553	0	0	0	0
1.231	13.246	0.73316	-10.64	0	0	0	0
1.2428	13.241	0.68706	-10.714	0	0	0	0
1.2526	13.231	0.65134	-10.775	0	0	0	0
1.2602	13.213	0.62353	-10.829	0	0	0	0
1.2659	13.186	0.60032	-10.883	0	0	0	0
1.2698	13.148	0.57831	-10.942	0	0	0	0
1.2714	13.104	0.55434	-11.008	0	0	0	0
1.2703	13.061	0.5256	-11.083	0	0	0	0
1.2663	13.03	0.49007	-11.168	0	0	0	0
1.2596	13.016	0.4468	-11.261	0	0	0	0
1.251	13.016	0.39616	-11.362	0	0	0	0
1.2409	13.019	0.33996	-11.469	0	0	1.2583	13.196
1.2305	13.013	0.28107	-11.58	0	0	0	0
1.222	12.994	0.22245	-11.69	0	0	0	0
1.2174	12.967	0.16652	-11.796	0	0	0	0
1.2172	12.938	0.11536	-11.892	0	0	0	0
1.2199	12.912	0.070869	-11.976	0	0	0	0
1.2237	12.892	0.034706	-12.048	0	0	0	0
1.2271	12.88	0.007765	-12.105	0	0	0	0
1.2291	12.881	-0.010354	-12.148	0	0	0	0
1.2291	12.901	-0.021182	-12.175	0	0	0	0
1.2264	12.947	-0.026809	-12.188	0	0	0	0
1.2206	13.026	-0.029454	-12.189	0	0	0	0
1.2118	13.134	-0.031157	-12.179	0	0	0	0
1.1998	13.25	-0.033556	-12.161	0	0	0	0
1.1847	13.347	-0.037773	-12.137	0	0	0	0
1.1668	13.405	-0.04436	-12.11	0	0	0	0
1.1473	13.422	-0.053237	-12.083	0	0	0	0
1.1285	13.407	-0.063717	-12.058	0	0	0	0
1.1126	13.376	-0.074529	-12.036	0	0	0	0
1.1011	13.34	-0.083499	-12.014	0	0	0	0
1.0939	13.306	-0.087073	-11.992	0	0	0	0
1.0898	13.272	-0.080513	-11.967	0	0	0	0
1.0867	13.234	-0.059007	-11.935	0	0	0	0
1.0822	13.187	-0.019102	-11.897	0	0	0	0
1.074	13.127	0.04004	-11.855	0	0	0	0
1.0601	13.057	0.11603	-11.815	0	0	0	0
1.0397	12.983	0.2038	-11.781	0	0	0	0
1.0134	12.908	0.29711	-11.755	0	0	0	0
0.98273	12.835	0.3905	-11.734	0	0	0	0
0.94935	12.77	0.48128	-11.714	0	0	0	0
0.91477	12.718	0.57007	-11.688	0	0	0	0
0.88097	12.683	0.65987	-11.653	0	0	0	0
0.85041	12.664	0.75404	-11.609	0	0	0	0
0.82495	12.658	0.85383	-11.559	0	0	0	0
0.80466	12.66	0.95734	-11.503	0	0	0	0
0.78777	12.669	1.0613	-11.442	0	0	0	0
0.77122	12.68	1.164	-11.372	0	0	0	0
0.75156	12.694	1.2668	-11.291	0	0	0	0
0.72622	12.705	1.374	-11.201	0	0	0	0
0.69478	12.711	1.491	-11.106	0	0	0	0
0.65887	12.706	1.6204	-11.013	0	0	0	0
0.62041	12.683	1.7603	-10.925	0	0	0	0
0.58022	12.634	1.9049	-10.844	0	0	0	0
0.53861	12.556	2.0472	-10.767	0	0	0	0
0.49677	12.451	2.182	-10.693	0	0	0	0
0.45695	12.331	2.3062	-10.622	0	0	0	0
0.42188	12.217	2.4187	-10.554	0	0	0	0
0.39377	12.126	2.5197	-10.489	0	0	0	0
0.37326	12.068	2.6094	-10.428	0	0	0	0
0.35878	12.047	2.6888	-10.37	0	0	0	0
0.34695	12.058	2.7592	-10.314	0	0	0	0
0.33347	12.1	2.8226	-10.261	0	0	0	0
0.3141	12.171	2.8828	-10.207	2.878	-10.159	0	0
0.2857	12.271	2.9454	-10.149	0	0	0	0
0.2472	12.396	3.0157	-10.082	0	0	0	0
0.19998	12.534	3.0969	-10.003	0	0	0	0
0.1474	12.666	3.1902	-9.9136	0	0	3.1425	-9.9337
0.094197	12.78	3.295	-9.8158	0	0	0	0
0.045998	12.867	3.409	-9.7143	0	0	0	0
0.007697	12.923	3.5275	-9.6162	0	0	0	0
-0.019026	12.941	3.6442	-9.5316	0	0	0	0
-0.036667	12.916	3.7521	-9.4713	0	0	0	0
-0.050358	12.851	3.8446	-9.441	0	0	0	0
-0.065213	12.765	3.9172	-9.4381	0	0	0	0
-0.084159	12.674	3.9694	-9.4521	0	0	0	0
-0.10739	12.586	4.0047	-9.4689	0	0	0	0
-0.13325	12.498	4.0292	-9.4752	0	0	0	0
-0.15905	12.413	4.0497	-9.4608	0	0	0	0
-0.18152	12.346	4.0723	-9.4201	0	0	0	0
-0.19756	12.309	4.1014	-9.3539	0	0	0	0
-0.20431	12.307	4.139	-9.2678	0	0	0	0
-0.19836	12.335	4.1845	-9.1687	0	0	0	0
-0.17548	12.384	4.236	-9.0619	0	0	0	0
-0.13138	12.439	4.291	-8.9496	0	0	0	0
-0.063498	12.492	4.3468	-8.8328	0	0	0	0
0.026506	12.538	4.4004	-8.7138	0	0	0	0
0.13163	12.576	4.4475	-8.5969	0	0	0	0
0.24241	12.604	4.4832	-8.4859	0	0	0	0
0.35231	12.616	4.503	-8.3828	0	0	0	0
0.46029	12.615	4.5041	-8.2867	0	0	0	0
0.56885	12.609	4.487	-8.1943	0	0	0	0
0.68079	12.61	4.4553	-8.1018	0	0	0	0
0.79781	12.628	4.4144	-8.0072	0	0	0	0
0.92067	12.673	4.3698	-7.912	0	0	0	0
1.0489	12.755	4.3244	-7.8186	0	0	0	0
1.18	12.874	4.2785	-7.7285	0	0	0	0
1.3102	13.014	4.2319	-7.6415	0	0	0	0
1.4359	13.145	4.185	-7.5562	0	0	0	0
1.5568	13.249	4.1394	-7.4708	0	0	0	0
1.6755	13.321	4.0952	-7.3836	1.5949	13.136	0	0
1.7956	13.371	4.0503	-7.2923	0	0	0	0
1.9192	13.415	4.0005	-7.1966	0	0	0	0
2.0465	13.467	3.9411	-7.0994	0	0	0	0
2.1753	13.543	3.8678	-7.0065	0	0	2.1928	13.352
2.3008	13.655	3.7787	-6.9241	0	0	0	0
2.4175	13.803	3.6742	-6.8563	0	0	0	0
2.5218	13.971	3.5581	-6.8048	0	0	0	0
2.6143	14.137	3.4365	-6.7689	0	0	0	0
2.6988	14.276	3.3176	-6.7449	0	0	0	0
2.7803	14.371	3.2093	-6.727	0	0	0	0
2.8614	14.41	3.1175	-6.7089	0	0	0	0
2.9418	14.393	3.0447	-6.6855	0	0	0	0
3.0193	14.341	2.9902	-6.6533	0	0	0	0
3.0913	14.281	2.9511	-6.6101	0	0	0	0
3.1556	14.233	2.9223	-6.5565	0	0	0	0
3.2132	14.208	2.8964	-6.4952	0	0	0	0
3.268	14.214	2.8646	-6.429	0	0	0	0
3.3242	14.257	2.8185	-6.358	0	0	0	0
3.3837	14.34	2.7527	-6.2803	0	0	0	0
3.4468	14.461	2.6667	-6.1941	0	0	0	0
3.5117	14.605	2.5636	-6.1	0	0	0	0
3.5744	14.744	2.4492	-5.9998	0	0	0	0
3.6298	14.854	2.3293	-5.8961	0	0	0	0
3.673	14.926	2.2079	-5.7912	0	0	0	0
3.7014	14.968	2.0867	-5.687	0	0	0	0
3.7156	14.998	1.9655	-5.5855	0	0	0	0
3.7199	15.042	1.8431	-5.4892	0	0	0	0
3.7193	15.117	1.7169	-5.4001	0	0	0	0
3.7164	15.22	1.5838	-5.3181	0	0	0	0
3.7102	15.324	1.442	-5.2434	0	0	0	0
3.6979	15.401	1.2931	-5.1787	0	0	0	0
3.6777	15.438	1.1417	-5.1287	0	0	0	0
3.6497	15.434	0.9925	-5.0957	0	0	0	0
3.6166	15.395	0.84845	-5.0772	0	0	0	0
3.5819	15.331	0.71014	-5.0655	0	0	0	0
3.5468	15.247	0.57651	-5.0515	0	0	0	0
3.5097	15.14	0.44619	-5.0295	0	0	0	0
3.4672	15.006	0.31877	-5.0017	0	0	0	0
3.4169	14.846	0.1947	-4.9752	0	0	0	0
3.358	14.671	0.07418	-4.9572	0	0	0	0
3.2906	14.49	-0.043487	-4.9494	0	0	0	0
3.2152	14.316	-0.15904	-4.9476	0	0	0	0
3.1337	14.163	-0.27188	-4.9458	0	0	0	0
3.0499	14.045	-0.38042	-4.9393	0	0	0	0
2.9674	13.971	-0.48463	-4.9254	0	0	0	0
2.8868	13.939	-0.58751	-4.904	0	0	0	0
2.8046	13.944	-0.6934	-4.8777	0	0	0	0
2.7147	13.976	-0.80549	-4.8517	0	0	0	0
2.6108	14.027	-0.92621	-4.8314	0	0	0	0
2.489	14.085	-1.058	-4.8202	0	0	0	0
2.3498	14.136	-1.1999	-4.8194	0	0	0	0
2.2003	14.156	-1.3432	-4.8305	-0.92711	-2.6467	0	0
2.0528	14.127	-1.4746	-4.8538	0	0	0	0
1.919	14.037	-1.5851	-4.8859	0	0	0	0
1.8058	13.896	-1.6747	-4.919	0	0	0	0
1.7146	13.724	-1.7489	-4.944	0	0	0	0
1.6436	13.548	-1.813	-4.9535	0	0	0	0
1.5882	13.393	-1.8701	-4.9452	0	0	0	0
1.5412	13.27	-1.9211	-4.9242	0	0	0	0
1.4938	13.184	-1.9657	-4.9007	0	0	0	0
1.4369	13.129	-2.0032	-4.8845	0	0	0	0
1.3634	13.102	-2.0327	-4.8819	0	0	0	0
1.2698	13.099	-2.054	-4.8955	0	0	0	0
1.156	13.118	-2.0676	-4.924	0	0	-1.3159	-2.9835
1.0238	13.155	-2.0747	-4.9622	0	0	0	0
0.87592	13.203	-2.077	-5.0023	0	0	0	0
0.71871	13.243	-2.0765	-5.037	0	0	0	0
0.56179	13.259	-2.0758	-5.0625	0	0	0	0
0.41494	13.242	-2.0778	-5.0777	0	0	0	0
0.28498	13.197	-2.0862	-5.0829	0	0	0	0
0.17489	13.143	-2.1047	-5.0786	0	0	0	0
0.083504	13.106	-2.1368	-5.0647	0	0	0	0
0.00629	13.108	-2.184	-5.0417	0	0	0	0
-0.062273	13.157	-2.2455	-5.0126	0	0	0	0
-0.12549	13.237	-2.3178	-4.9846	0	0	0	0
-0.18351	13.322	-2.3955	-4.9669	0	0	0	0
-0.23621	13.389	-2.4724	-4.9671	0	0	0	0
-0.28618	13.425	-2.5422	-4.9881	0	0	0	0
-0.33757	13.428	-2.6001	-5.0282	0	0	0	0
-0.39276	13.403	-2.6447	-5.0807	0	0	0	0
-0.45126	13.363	-2.6766	-5.1373	0	0	0	0
-0.51129	13.321	-2.6976	-5.1916	0	0	0	0
-0.57049	13.287	-2.7096	-5.2403	0	0	0	0
-0.62554	13.265	-2.7148	-5.2818	0	0	0	0
-0.67283	13.253	-2.7157	-5.3148	0.56785	1.1325	0	0
-0.71004	13.25	-2.7145	-5.3383	0	0	0.23332	0.56352
