## Supplementary material for "How to control unpredictable others in court-net sports": Collegiate match data: u6_3_1.txt

-0.43015	-12.008	3.4155	10.031	0	0	-0.43094	-12.003
-0.41749	-12.016	3.417	10.03	0	0	0	0
-0.40429	-12.029	3.4198	10.03	0	0	0	0
-0.391	-12.049	3.4253	10.028	0	0	0	0
-0.37877	-12.073	3.4349	10.026	0	0	0	0
-0.36875	-12.098	3.4498	10.022	0	0	0	0
-0.36145	-12.119	3.4694	10.018	0	0	0	0
-0.35657	-12.135	3.4911	10.014	0	0	0	0
-0.3534	-12.145	3.5114	10.01	0	0	0	0
-0.35108	-12.151	3.528	10.009	0	0	0	0
-0.34873	-12.153	3.5408	10.012	0	0	0	0
-0.34565	-12.154	3.5513	10.019	0	0	0	0
-0.34157	-12.156	3.5616	10.03	0	0	0	0
-0.33668	-12.161	3.5741	10.046	0	0	0	0
-0.33142	-12.169	3.5897	10.063	0	0	0	0
-0.32622	-12.177	3.6083	10.077	0	0	0	0
-0.32118	-12.187	3.6279	10.077	0	0	0	0
-0.31622	-12.199	3.6451	10.056	0	0	0	0
-0.31138	-12.213	3.656	10.017	0	0	0	0
-0.30692	-12.23	3.6573	9.972	0	0	0	0
-0.30322	-12.25	3.6467	9.9433	0	0	0	0
-0.30073	-12.272	3.6225	9.944	0	0	0	0
-0.30001	-12.298	3.5842	9.973	0	0	0	0
-0.30161	-12.326	3.5331	10.018	0	0	0	0
-0.30595	-12.354	3.473	10.061	0	0	0	0
-0.3132	-12.381	3.4112	10.091	0	0	0	0
-0.32329	-12.406	3.3558	10.106	0	0	0	0
-0.33569	-12.427	3.3134	10.113	0.58311	1.7928	0	0
-0.34952	-12.447	3.2858	10.123	0	0	0	0
-0.36427	-12.468	3.2718	10.143	0	0	0	0
-0.3807	-12.489	3.2682	10.175	0	0	0	0
-0.40066	-12.511	3.2713	10.213	0	0	0	0
-0.42594	-12.532	3.278	10.249	0	0	0	0
-0.45732	-12.554	3.2856	10.279	0	0	0	0
-0.49425	-12.58	3.2922	10.302	0	0	0	0
-0.535	-12.613	3.2966	10.321	0	0	0	0
-0.57747	-12.657	3.2987	10.341	0	0	0	0
-0.61991	-12.715	3.2995	10.367	0	0	0	0
-0.66094	-12.785	3.301	10.402	0	0	1.0129	2.0647
-0.69911	-12.865	3.3047	10.447	0	0	0	0
-0.73276	-12.948	3.3108	10.495	0	0	0	0
-0.76019	-13.028	3.3175	10.538	0	0	0	0
-0.78001	-13.1	3.323	10.571	0	0	0	0
-0.79181	-13.16	3.326	10.59	0	0	0	0
-0.79676	-13.206	3.3259	10.594	0	0	0	0
-0.79799	-13.237	3.3222	10.585	0	0	0	0
-0.80026	-13.255	3.315	10.564	0	0	0	0
-0.80928	-13.26	3.3048	10.534	0	0	0	0
-0.83047	-13.256	3.2928	10.5	0	0	0	0
-0.86776	-13.244	3.2806	10.473	0	0	0	0
-0.92283	-13.227	3.2694	10.462	0	0	0	0
-0.9959	-13.21	3.2602	10.474	0	0	0	0
-1.0871	-13.192	3.2524	10.503	0	0	0	0
-1.1959	-13.176	3.2443	10.538	0	0	0	0
-1.3199	-13.163	3.233	10.563	0	0	0	0
-1.4535	-13.154	3.2151	10.571	0	0	0	0
-1.5896	-13.147	3.1869	10.566	0	0	0	0
-1.7209	-13.142	3.1465	10.554	0	0	0	0
-1.8428	-13.138	3.0941	10.546	0	0	0	0
-1.954	-13.132	3.0329	10.551	0	0	0	0
-2.0562	-13.124	2.9662	10.57	0	0	0	0
-2.1519	-13.112	2.8978	10.592	0	0	0	0
-2.2439	-13.095	2.8304	10.607	0	0	0	0
-2.3346	-13.071	2.7651	10.617	-0.74878	-3.7184	0	0
-2.4258	-13.04	2.7012	10.635	0	0	0	0
-2.5173	-13	2.6376	10.674	0	0	0	0
-2.608	-12.954	2.5737	10.74	0	0	0	0
-2.6964	-12.902	2.5102	10.834	0	0	0	0
-2.781	-12.846	2.4482	10.952	0	0	0	0
-2.8597	-12.791	2.3879	11.087	0	0	0	0
-2.9295	-12.738	2.3287	11.22	0	0	0	0
-2.9877	-12.692	2.2697	11.332	0	0	0	0
-3.0333	-12.653	2.2108	11.407	0	0	0	0
-3.0678	-12.623	2.1521	11.444	0	0	0	0
-3.0942	-12.601	2.0928	11.457	0	0	0	0
-3.1151	-12.586	2.0321	11.469	0	0	0	0
-3.1326	-12.575	1.9696	11.493	0	0	0	0
-3.1477	-12.565	1.9051	11.537	0	0	0	0
-3.1608	-12.552	1.8384	11.607	0	0	0	0
-3.1721	-12.534	1.7704	11.703	0	0	0	0
-3.1813	-12.509	1.703	11.817	0	0	0	0
-3.1886	-12.475	1.637	11.931	0	0	-3.2088	-12.478
-3.1955	-12.431	1.5727	12.03	0	0	0	0
-3.2039	-12.378	1.5107	12.094	0	0	0	0
-3.2159	-12.317	1.4527	12.11	0	0	0	0
-3.2323	-12.252	1.401	12.081	0	0	0	0
-3.2521	-12.19	1.3587	12.022	0	0	0	0
-3.2721	-12.138	1.3276	11.957	0	0	0	0
-3.2882	-12.101	1.3078	11.9	0	0	0	0
-3.2982	-12.082	1.2972	11.858	0	0	0	0
-3.3027	-12.077	1.293	11.83	0	0	0	0
-3.305	-12.082	1.2928	11.814	0	0	0	0
-3.3089	-12.093	1.2945	11.808	0	0	0	0
-3.3173	-12.103	1.2968	11.809	0	0	0	0
-3.3297	-12.112	1.2988	11.818	0	0	0	0
-3.3425	-12.117	1.3003	11.836	0	0	0	0
-3.3502	-12.122	1.3013	11.864	0	0	0	0
-3.3477	-12.126	1.3019	11.904	0	0	0	0
-3.332	-12.131	1.3024	11.953	0	0	0	0
-3.3026	-12.137	1.3032	12.005	0	0	0	0
-3.2614	-12.144	1.3044	12.051	0	0	0	0
-3.2115	-12.153	1.3062	12.085	0	0	0	0
-3.1558	-12.165	1.3086	12.107	0	0	0	0
-3.096	-12.185	1.3112	12.121	0	0	0	0
-3.0324	-12.213	1.313	12.133	0	0	0	0
-2.9639	-12.251	1.3124	12.153	0	0	0	0
-2.8893	-12.295	1.3068	12.186	0	0	0	0
-2.8085	-12.341	1.2933	12.24	0	0	0	0
-2.7227	-12.383	1.2686	12.314	0	0	0	0
-2.6322	-12.416	1.2306	12.401	0	0	0	0
-2.5355	-12.439	1.1789	12.481	0	0	0	0
-2.4301	-12.454	1.1142	12.531	0	0	0	0
-2.3137	-12.467	1.0373	12.536	0	0	0	0
-2.1863	-12.485	0.9497	12.5	0	0	0	0
-2.0518	-12.512	0.85491	12.439	0	0	0	0
-1.9165	-12.549	0.75788	12.373	0	0	0	0
-1.7873	-12.595	0.66349	12.312	0	0	0	0
-1.6689	-12.645	0.57559	12.258	0	0	0	0
-1.5633	-12.699	0.49652	12.206	0	0	0	0
-1.4709	-12.757	0.42732	12.156	0	0	0	0
-1.391	-12.817	0.36857	12.109	0	0	0	0
-1.3227	-12.874	0.32031	12.071	0	0	0	0
-1.2645	-12.927	0.28084	12.048	0	0	0	0
-1.2137	-12.971	0.24649	12.041	0	0	0	0
-1.1671	-13.003	0.21327	12.047	0.27891	12.016	0	0
-1.1213	-13.023	0.17899	12.065	0	0	0	0
-1.0741	-13.033	0.14393	12.088	0	0	0	0
-1.0243	-13.033	0.10936	12.109	0	0	0	0
-0.97122	-13.029	0.075597	12.124	0	0	0	0
-0.91407	-13.022	0.0415	12.135	0	0	0	0
-0.85209	-13.017	0.005028	12.142	0	0	0	0
-0.78437	-13.021	-0.035612	12.144	0	0	0	0
-0.71005	-13.039	-0.080834	12.135	0	0	0	0
-0.6292	-13.075	-0.12928	12.109	0	0	-0.17683	12.072
-0.54355	-13.128	-0.17871	12.066	0	0	0	0
-0.45675	-13.193	-0.22746	12.011	0	0	0	0
-0.37389	-13.263	-0.27504	11.954	0	0	0	0
-0.30012	-13.33	-0.32188	11.905	0	0	0	0
-0.23878	-13.387	-0.36856	11.871	0	0	0	0
-0.19035	-13.431	-0.41548	11.851	0	0	0	0
-0.15307	-13.463	-0.46288	11.845	0	0	0	0
-0.12467	-13.484	-0.51037	11.849	0	0	0	0
-0.10391	-13.496	-0.55585	11.858	0	0	0	0
-0.090856	-13.5	-0.59582	11.87	0	0	0	0
-0.08609	-13.499	-0.62737	11.882	0	0	0	0
-0.090288	-13.493	-0.64956	11.893	0	0	0	0
-0.10431	-13.484	-0.6635	11.901	0	0	0	0
-0.12921	-13.473	-0.67163	11.906	0	0	0	0
-0.16581	-13.46	-0.67683	11.904	0	0	0	0
-0.21365	-13.448	-0.68167	11.892	0	0	0	0
-0.27015	-13.438	-0.6879	11.866	0	0	0	0
-0.33114	-13.433	-0.69598	11.823	0	0	0	0
-0.39269	-13.437	-0.70487	11.76	0	0	0	0
-0.45267	-13.447	-0.71254	11.683	0	0	0	0
-0.51046	-13.459	-0.71698	11.605	0	0	0	0
-0.56624	-13.471	-0.71673	11.541	0	0	0	0
-0.62107	-13.479	-0.71096	11.499	0	0	0	0
-0.6776	-13.484	-0.69939	11.477	0	0	0	0
-0.74	-13.485	-0.68173	11.463	-0.6994	-13.455	0	0
-0.81238	-13.481	-0.65748	11.441	0	0	0	0
-0.89671	-13.472	-0.62628	11.39	0	0	0	0
-0.99219	-13.459	-0.58839	11.295	0	0	0	0
-1.0962	-13.443	-0.5448	11.154	0	0	0	0
-1.2048	-13.424	-0.49693	10.982	0	0	0	0
-1.3129	-13.405	-0.44648	10.805	0	0	0	0
-1.4152	-13.384	-0.39575	10.651	0	0	0	0
-1.5083	-13.363	-0.34713	10.547	0	0	0	0
-1.5897	-13.342	-0.3013	10.5	0	0	0	0
-1.6582	-13.322	-0.25693	10.503	0	0	0	0
-1.7132	-13.305	-0.21231	10.544	0	0	0	0
-1.7557	-13.287	-0.16679	10.614	0	0	0	0
-1.7884	-13.265	-0.12152	10.712	0	0	0	0
-1.8156	-13.236	-0.079026	10.837	0	0	0	0
-1.8414	-13.196	-0.042062	10.989	0	0	0	0
-1.869	-13.147	-0.012395	11.167	0	0	0	0
-1.8994	-13.092	0.009727	11.361	0	0	-1.8899	-13.042
-1.933	-13.038	0.025885	11.556	0	0	0	0
-1.969	-12.989	0.039465	11.737	0	0	0	0
-2.0067	-12.95	0.054793	11.898	0	0	0	0
-2.0452	-12.923	0.075907	12.034	0	0	0	0
-2.0834	-12.909	0.10546	12.138	0	0	0	0
-2.1203	-12.905	0.14391	12.2	0	0	0	0
-2.1543	-12.909	0.18983	12.212	0	0	0	0
-2.1829	-12.919	0.24105	12.171	0	0	0	0
-2.2026	-12.931	0.29499	12.086	0	0	0	0
-2.2102	-12.94	0.34779	11.977	0	0	0	0
-2.2044	-12.944	0.39503	11.869	0	0	0	0
-2.185	-12.94	0.43386	11.781	0	0	0	0
-2.1525	-12.928	0.46397	11.718	0	0	0	0
-2.1083	-12.913	0.48673	11.678	0	0	0	0
-2.0551	-12.9	0.50434	11.657	0	0	0	0
-1.9969	-12.893	0.51913	11.649	0	0	0	0
-1.9385	-12.894	0.53308	11.647	0	0	0	0
-1.8839	-12.901	0.5472	11.649	0	0	0	0
-1.8358	-12.915	0.56127	11.655	0	0	0	0
-1.7954	-12.933	0.57431	11.665	0	0	0	0
-1.7627	-12.952	0.586	11.68	0	0	0	0
-1.7361	-12.97	0.59796	11.701	0	0	0	0
-1.7132	-12.982	0.61396	11.726	0	0	0	0
-1.6906	-12.987	0.63916	11.751	0	0	0	0
-1.6647	-12.986	0.67881	11.768	0	0	0	0
-1.6326	-12.981	0.73739	11.766	0	0	0	0
-1.5925	-12.972	0.81779	11.745	0	0	0	0
-1.5441	-12.961	0.91993	11.714	0	0	0	0
-1.4879	-12.949	1.0393	11.692	0	0	0	0
-1.425	-12.942	1.167	11.694	0	0	0	0
-1.3571	-12.941	1.2928	11.721	0	0	0	0
-1.2872	-12.95	1.4085	11.763	0	0	0	0
-1.2187	-12.968	1.5112	11.804	0	0	0	0
-1.1548	-12.991	1.6037	11.828	0	0	0	0
-1.0974	-13.017	1.6924	11.828	0	0	0	0
-1.0471	-13.039	1.7836	11.807	0	0	0	0
-1.0036	-13.058	1.8816	11.778	0	0	0	0
-0.96661	-13.071	1.9871	11.76	0	0	0	0
-0.93604	-13.079	2.0976	11.766	0	0	0	0
-0.9119	-13.083	2.208	11.807	0	0	0	0
-0.89338	-13.081	2.3125	11.886	0	0	0	0
-0.87882	-13.074	2.408	11.993	0	0	0	0
-0.8661	-13.062	2.4945	12.108	2.4331	12.204	0	0
-0.85311	-13.044	2.5732	12.203	0	0	0	0
-0.83843	-13.021	2.6441	12.256	0	0	0	0
-0.82156	-12.996	2.7072	12.251	0	0	0	0
-0.80269	-12.972	2.7627	12.185	0	0	0	0
-0.78243	-12.951	2.8115	12.072	0	0	0	0
-0.76193	-12.934	2.854	11.938	0	0	0	0
-0.74266	-12.923	2.8901	11.805	0	0	0	0
-0.726	-12.916	2.9204	11.691	0	0	0	0
-0.7128	-12.912	2.9456	11.608	0	0	0	0
-0.70353	-12.911	2.9669	11.562	0	0	0	0
-0.69852	-12.909	2.9851	11.552	0	0	0	0
-0.69822	-12.903	3.001	11.574	0	0	0	0
-0.70294	-12.89	3.0155	11.62	0	0	0	0
-0.71257	-12.87	3.0305	11.678	0	0	0	0
-0.7264	-12.848	3.0471	11.735	0	0	0	0
-0.74329	-12.829	3.0661	11.782	0	0	3.0434	11.784
-0.76201	-12.819	3.0866	11.813	0	0	0	0
-0.78145	-12.823	3.107	11.827	0	0	0	0
-0.8008	-12.844	3.1254	11.823	0	0	0	0
-0.8196	-12.882	3.141	11.796	0	0	0	0
-0.83743	-12.932	3.1548	11.741	0	0	0	0
-0.85329	-12.99	3.1692	11.654	0	0	0	0
-0.86576	-13.048	3.1865	11.534	0	0	0	0
-0.87393	-13.099	3.2084	11.395	0	0	0	0
-0.87823	-13.138	3.2353	11.255	0	0	0	0
-0.88025	-13.162	3.2671	11.137	0	0	0	0
-0.88201	-13.168	3.3045	11.049	0	0	0	0
-0.88543	-13.158	3.3475	10.982	0	0	0	0
-0.89271	-13.135	3.3951	10.921	0	0	0	0
-0.90699	-13.1	3.4447	10.857	0	0	0	0
-0.93236	-13.054	3.4923	10.789	0	0	0	0
-0.97267	-12.999	3.5337	10.719	0	0	0	0
-1.03	-12.936	3.5671	10.653	0	0	0	0
-1.1038	-12.868	3.594	10.599	0	0	0	0
-1.1915	-12.8	3.6189	10.57	0	0	0	0
-1.2896	-12.737	3.6458	10.577	0	0	0	0
-1.3952	-12.684	3.6764	10.623	0	0	0	0
-1.5066	-12.639	3.7088	10.707	0	0	0	0
-1.6215	-12.598	3.7391	10.812	0	0	0	0
-1.7374	-12.553	3.7638	10.913	0	0	0	0
-1.8513	-12.498	3.7814	10.995	0	0	0	0
-1.9607	-12.428	3.7919	11.052	0	0	0	0
-2.0646	-12.345	3.7955	11.087	0	0	0	0
-2.1636	-12.249	3.7919	11.107	0	0	0	0
-2.259	-12.146	3.7803	11.117	0	0	0	0
-2.3523	-12.041	3.7591	11.123	0	0	0	0
-2.4443	-11.939	3.7273	11.128	0	0	0	0
-2.5356	-11.838	3.6856	11.133	0	0	0	0
-2.6263	-11.732	3.6357	11.133	0	0	0	0
-2.7165	-11.617	3.5798	11.126	0	0	0	0
-2.8068	-11.486	3.5194	11.103	0	0	0	0
-2.8979	-11.338	3.4555	11.061	0	0	0	0
-2.9884	-11.18	3.388	10.995	0	0	0	0
-3.0742	-11.02	3.3162	10.912	0	0	0	0
-3.1507	-10.867	3.2399	10.826	0	0	0	0
-3.2157	-10.722	3.16	10.759	-3.2184	-10.692	0	0
-3.2703	-10.582	3.0777	10.73	0	0	0	0
-3.317	-10.439	2.9954	10.745	0	0	0	0
-3.3591	-10.289	2.9175	10.799	0	0	0	0
-3.3998	-10.128	2.8482	10.877	0	0	0	0
-3.4414	-9.961	2.789	10.962	0	0	0	0
-3.4842	-9.7972	2.7371	11.042	0	0	0	0
-3.5271	-9.6466	2.6868	11.117	0	0	0	0
-3.5687	-9.5144	2.6318	11.196	0	0	0	0
-3.6092	-9.3992	2.5677	11.298	0	0	0	0
-3.6496	-9.2972	2.4929	11.441	0	0	0	0
-3.691	-9.2055	2.4084	11.63	0	0	0	0
-3.7337	-9.1236	2.3172	11.844	0	0	0	0
-3.7774	-9.0517	2.2222	12.055	0	0	0	0
-3.8218	-8.9897	2.1259	12.245	0	0	0	0
-3.8657	-8.9365	2.0304	12.408	0	0	0	0
-3.9077	-8.8901	1.9378	12.543	0	0	-3.9307	-8.8075
-3.9464	-8.8468	1.8493	12.652	0	0	0	0
-3.9808	-8.802	1.7663	12.736	0	0	0	0
-4.0104	-8.7506	1.6915	12.796	0	0	0	0
-4.0341	-8.6901	1.6284	12.831	0	0	0	0
-4.0496	-8.6207	1.5799	12.839	0	0	0	0
-4.0546	-8.544	1.5469	12.823	0	0	0	0
-4.0473	-8.4631	1.5271	12.795	0	0	0	0
-4.0266	-8.3827	1.5168	12.766	0	0	0	0
-3.9914	-8.3072	1.5116	12.742	0	0	0	0
-3.9409	-8.2386	1.5078	12.726	0	0	0	0
-3.8747	-8.1757	1.5029	12.716	0	0	0	0
-3.7936	-8.1149	1.4955	12.712	0	0	0	0
-3.7007	-8.0532	1.4857	12.711	0	0	0	0
-3.6015	-7.9901	1.4743	12.713	0	0	0	0
-3.5034	-7.9268	1.4628	12.718	0	0	0	0
-3.413	-7.8642	1.4519	12.725	0	0	0	0
-3.3331	-7.8016	1.4419	12.736	0	0	0	0
-3.2619	-7.7391	1.4322	12.754	0	0	0	0
-3.1933	-7.6788	1.4221	12.778	0	0	0	0
-3.1198	-7.6232	1.412	12.809	0	0	0	0
-3.0355	-7.5742	1.4036	12.841	0	0	0	0
-2.9373	-7.532	1.4009	12.867	0	0	0	0
-2.826	-7.4968	1.4098	12.883	0	0	0	0
-2.7045	-7.4699	1.4369	12.895	0	0	0	0
-2.5775	-7.455	1.4869	12.911	0	0	0	0
-2.4493	-7.4565	1.5603	12.931	0	0	0	0
-2.3232	-7.4767	1.6526	12.948	0	0	0	0
-2.201	-7.5138	1.756	12.956	0	0	0	0
-2.0829	-7.5624	1.8621	12.954	0	0	0	0
-1.9675	-7.6167	1.964	12.942	0	0	0	0
-1.8532	-7.673	2.0571	12.921	0	0	0	0
-1.7407	-7.7291	2.1387	12.895	0	0	0	0
-1.6332	-7.783	2.2073	12.866	0	0	0	0
-1.5348	-7.8334	2.2619	12.84	2.2586	12.888	0	0
-1.4495	-7.8792	2.3023	12.823	0	0	0	0
-1.3791	-7.9204	2.3297	12.82	0	0	0	0
-1.3226	-7.9581	2.3464	12.828	0	0	0	0
-1.2771	-7.9944	2.356	12.844	0	0	0	0
-1.2388	-8.0312	2.3624	12.866	0	0	0	0
-1.2046	-8.0699	2.3687	12.895	0	0	0	0
-1.1725	-8.1138	2.3775	12.931	0	0	0	0
-1.1404	-8.1697	2.391	12.973	0	0	0	0
-1.1063	-8.2457	2.4111	13.017	0	0	0	0
-1.0681	-8.3468	2.4388	13.056	0	0	2.4351	13.137
-1.0251	-8.4719	2.4751	13.091	0	0	0	0
-0.97742	-8.6151	2.5197	13.132	0	0	0	0
-0.92683	-8.7662	2.5718	13.194	0	0	0	0
-0.87617	-8.9127	2.6301	13.293	0	0	0	0
-0.82782	-9.0445	2.6934	13.442	0	0	0	0
-0.78257	-9.156	2.7601	13.64	0	0	0	0
-0.74016	-9.2451	2.8269	13.864	0	0	0	0
-0.70015	-9.3121	2.8895	14.076	0	0	0	0
-0.66229	-9.3593	2.9453	14.241	0	0	0	0
-0.62717	-9.3908	2.9936	14.34	0	0	0	0
-0.59631	-9.4111	3.035	14.373	0	0	0	0
-0.57109	-9.4248	3.0707	14.343	0	0	0	0
-0.55194	-9.437	3.1016	14.264	0	0	0	0
-0.53864	-9.4518	3.128	14.153	0	0	0	0
-0.53101	-9.4718	3.1487	14.028	0	0	0	0
-0.52864	-9.4978	3.1616	13.911	0	0	0	0
-0.53012	-9.5292	3.1628	13.815	0	0	0	0
-0.53298	-9.5644	3.1468	13.746	0	0	0	0
-0.53438	-9.6026	3.1074	13.7	0	0	0	0
