## Supplementary material for "How to control unpredictable others in court-net sports": Collegiate match data: u6_3_2.txt

0.54918	-11.904	-2.3509	12.478	0	0	0.52779	-11.836
0.57551	-11.929	-2.3503	12.417	0	0	0	0
0.60398	-11.952	-2.3291	12.336	0	0	0	0
0.63228	-11.974	-2.2937	12.238	0	0	0	0
0.65766	-11.99	-2.25	12.133	0	0	0	0
0.67814	-12.001	-2.2028	12.032	0	0	0	0
0.69283	-12.007	-2.1546	11.944	0	0	0	0
0.70168	-12.008	-2.1073	11.869	0	0	0	0
0.7052	-12.005	-2.0628	11.804	0	0	0	0
0.70405	-11.999	-2.0225	11.743	0	0	0	0
0.69877	-11.989	-1.9883	11.682	0	0	0	0
0.68986	-11.975	-1.9608	11.622	0	0	0	0
0.6781	-11.957	-1.9393	11.57	0	0	0	0
0.66473	-11.938	-1.9203	11.53	0	0	0	0
0.65135	-11.921	-1.8991	11.504	0	0	0	0
0.63923	-11.91	-1.8708	11.491	0	0	0	0
0.62882	-11.908	-1.8327	11.493	0	0	0	0
0.61979	-11.919	-1.7851	11.511	0	0	0	0
0.61166	-11.943	-1.7325	11.549	0	0	0	0
0.60429	-11.979	-1.6814	11.607	-1.6071	11.443	0	0
0.59781	-12.024	-1.6383	11.682	0	0	0	0
0.5923	-12.073	-1.607	11.767	0	0	0	0
0.58765	-12.125	-1.5878	11.853	0	0	0	0
0.58372	-12.175	-1.5783	11.929	0	0	0	0
0.58063	-12.223	-1.575	11.987	0	0	0	0
0.57875	-12.265	-1.5741	12.018	0	0	0	0
0.57851	-12.302	-1.5717	12.021	0	0	0	0
0.57998	-12.334	-1.564	11.996	0	0	0	0
0.58271	-12.363	-1.5479	11.951	0	0	0	0
0.5858	-12.391	-1.5206	11.892	0	0	0	0
0.58842	-12.421	-1.4797	11.831	0	0	0	0
0.59014	-12.457	-1.4233	11.773	0	0	-1.4925	11.692
0.59111	-12.503	-1.3515	11.717	0	0	0	0
0.59206	-12.564	-1.2667	11.659	0	0	0	0
0.59405	-12.641	-1.1729	11.597	0	0	0	0
0.59803	-12.729	-1.0755	11.528	0	0	0	0
0.60435	-12.821	-0.97973	11.459	0	0	0	0
0.61246	-12.911	-0.88875	11.397	0	0	0	0
0.62101	-12.992	-0.80377	11.348	0	0	0	0
0.6285	-13.057	-0.7255	11.314	0	0	0	0
0.63364	-13.105	-0.65465	11.297	0	0	0	0
0.63516	-13.135	-0.59169	11.294	0	0	0	0
0.63156	-13.148	-0.53583	11.303	0	0	0	0
0.62113	-13.148	-0.48405	11.322	0	0	0	0
0.60233	-13.14	-0.43187	11.343	0	0	0	0
0.57458	-13.129	-0.37571	11.358	0	0	0	0
0.53874	-13.118	-0.31439	11.358	0	0	0	0
0.49699	-13.11	-0.24918	11.344	0	0	0	0
0.45179	-13.108	-0.18278	11.325	0	0	0	0
0.40506	-13.112	-0.11767	11.321	0	0	0	0
0.35777	-13.122	-0.054536	11.345	0	0	0	0
0.31045	-13.138	0.00744	11.405	0	0	0	0
0.26365	-13.158	0.068791	11.503	0	0	0	0
0.21786	-13.183	0.1283	11.635	0	0	0	0
0.17309	-13.212	0.183	11.794	0	0	0	0
0.1291	-13.246	0.22964	11.959	0	0	0	0
0.08604	-13.283	0.26648	12.107	0	0	0	0
0.044785	-13.322	0.29395	12.22	0	0	0	0
0.006624	-13.361	0.31421	12.292	0	0	0	0
-0.027593	-13.397	0.33027	12.331	0	0	0	0
-0.058576	-13.432	0.34524	12.345	0	0	0	0
-0.089152	-13.465	0.36167	12.344	0	0	0	0
-0.12382	-13.498	0.38105	12.335	0	0	0	0
-0.16744	-13.533	0.40392	12.322	0	0	0	0
-0.22359	-13.568	0.43007	12.309	0	0	0	0
-0.2933	-13.602	0.4591	12.298	0	0	0	0
-0.37513	-13.63	0.49108	12.288	0	0	0	0
-0.46593	-13.649	0.52584	12.279	0	0	0	0
-0.56136	-13.657	0.56162	12.272	0	0	0	0
-0.65634	-13.657	0.59517	12.266	-0.65848	-13.606	0	0
-0.74579	-13.65	0.62346	12.261	0	0	0	0
-0.82535	-13.639	0.64505	12.258	0	0	0	0
-0.89229	-13.627	0.66026	12.255	0	0	0	0
-0.94658	-13.617	0.67058	12.252	0	0	0	0
-0.99075	-13.612	0.67766	12.248	0	0	0	0
-1.0291	-13.614	0.68259	12.243	0	0	0	0
-1.0665	-13.625	0.68585	12.236	0	0	0	0
-1.1078	-13.644	0.68777	12.228	0	0	0	0
-1.157	-13.672	0.68871	12.22	0	0	0	0
-1.2158	-13.706	0.68916	12.215	0	0	0	0
-1.2837	-13.741	0.68955	12.218	0	0	0	0
-1.3586	-13.772	0.69022	12.238	0	0	0	0
-1.4373	-13.797	0.69144	12.283	0	0	-1.495	-13.753
-1.5171	-13.816	0.69323	12.363	0	0	0	0
-1.5973	-13.833	0.69537	12.483	0	0	0	0
-1.6775	-13.849	0.69736	12.637	0	0	0	0
-1.7566	-13.868	0.69873	12.806	0	0	0	0
-1.8323	-13.889	0.69938	12.961	0	0	0	0
-1.9016	-13.912	0.69954	13.081	0	0	0	0
-1.9627	-13.933	0.69944	13.162	0	0	0	0
-2.0145	-13.954	0.69926	13.207	0	0	0	0
-2.0568	-13.972	0.69909	13.227	0	0	0	0
-2.0906	-13.989	0.69897	13.231	0	0	0	0
-2.1177	-14.002	0.69887	13.226	0	0	0	0
-2.1403	-14.012	0.69871	13.218	0	0	0	0
-2.1596	-14.017	0.69841	13.209	0	0	0	0
-2.1748	-14.016	0.69786	13.202	0	0	0	0
-2.1846	-14.011	0.69693	13.196	0	0	0	0
-2.1879	-14.004	0.69561	13.191	0	0	0	0
-2.1846	-13.994	0.69397	13.187	0	0	0	0
-2.1758	-13.983	0.69235	13.184	0	0	0	0
-2.1633	-13.972	0.69141	13.184	0	0	0	0
-2.1493	-13.961	0.6923	13.187	0	0	0	0
-2.1349	-13.95	0.69661	13.197	0	0	0	0
-2.1201	-13.941	0.7063	13.216	0	0	0	0
-2.1028	-13.93	0.72326	13.247	0	0	0	0
-2.0793	-13.916	0.74847	13.291	0	0	0	0
-2.0448	-13.897	0.78065	13.344	0	0	0	0
-1.9955	-13.874	0.81513	13.395	0	0	0	0
-1.9304	-13.846	0.84496	13.431	0.89236	13.441	0	0
-1.8526	-13.816	0.864	13.437	0	0	0	0
-1.768	-13.786	0.86898	13.404	0	0	0	0
-1.6828	-13.758	0.85951	13.328	0	0	0	0
-1.6026	-13.733	0.83786	13.211	0	0	0	0
-1.5303	-13.712	0.80896	13.07	0	0	0	0
-1.4673	-13.696	0.77913	12.926	0	0	0	0
-1.4131	-13.681	0.75345	12.798	0	0	0	0
-1.3665	-13.669	0.73406	12.696	0	0	0	0
-1.3257	-13.658	0.72014	12.618	0	0	0	0
-1.2879	-13.647	0.70891	12.549	0	0	0	0
-1.2504	-13.637	0.6967	12.472	0	0	0	0
-1.211	-13.626	0.68003	12.368	0	0	0	0
-1.1688	-13.613	0.65663	12.228	0	0	0	0
-1.1238	-13.599	0.62656	12.055	0	0	0	0
-1.0762	-13.586	0.5922	11.862	0	0	0.55796	11.626
-1.0263	-13.58	0.55679	11.663	0	0	0	0
-0.97435	-13.583	0.5228	11.469	0	0	0	0
-0.92079	-13.599	0.49157	11.289	0	0	0	0
-0.866	-13.627	0.46348	11.139	0	0	0	0
-0.81108	-13.663	0.43781	11.033	0	0	0	0
-0.75812	-13.702	0.41306	10.975	0	0	0	0
-0.70932	-13.736	0.38771	10.954	0	0	0	0
-0.6662	-13.761	0.36066	10.952	0	0	0	0
-0.62989	-13.774	0.3316	10.957	0	0	0	0
-0.60162	-13.774	0.3015	10.968	0	0	0	0
-0.58288	-13.763	0.27256	10.993	0	0	0	0
-0.57564	-13.742	0.24743	11.046	0	0	0	0
-0.5825	-13.716	0.22839	11.13	0	0	0	0
-0.60621	-13.686	0.21712	11.234	0	0	0	0
-0.64872	-13.653	0.21482	11.341	0	0	0	0
-0.70987	-13.621	0.2223	11.441	0	0	0	0
-0.78658	-13.592	0.23981	11.528	0	0	0	0
-0.87318	-13.57	0.26638	11.598	0	0	0	0
-0.96265	-13.557	0.29928	11.642	0	0	0	0
-1.0486	-13.554	0.33487	11.651	0	0	0	0
-1.1275	-13.559	0.37079	11.627	0	0	0	0
-1.1991	-13.572	0.40632	11.579	0	0	0	0
-1.2657	-13.591	0.44086	11.524	0	0	0	0
-1.3304	-13.614	0.47282	11.482	0	0	0	0
-1.3966	-13.638	0.50048	11.47	0	0	0	0
-1.4666	-13.661	0.52335	11.494	0	0	0	0
-1.5422	-13.68	0.54248	11.556	-1.5402	-13.658	0	0
-1.6242	-13.693	0.5598	11.646	0	0	0	0
-1.713	-13.7	0.57736	11.739	0	0	0	0
-1.8068	-13.701	0.59674	11.807	0	0	0	0
-1.9019	-13.701	0.619	11.825	0	0	0	0
-1.9926	-13.701	0.64442	11.787	0	0	0	0
-2.074	-13.703	0.67223	11.715	0	0	0	0
-2.1425	-13.705	0.70039	11.65	0	0	0	0
-2.1972	-13.704	0.72605	11.633	0	0	0	0
-2.2398	-13.698	0.7469	11.686	0	0	0	0
-2.2736	-13.686	0.76258	11.791	0	0	0	0
-2.3014	-13.666	0.77438	11.915	0	0	0	0
-2.3245	-13.641	0.78359	12.024	0	0	0	0
-2.3428	-13.614	0.79089	12.108	0	0	0	0
-2.3561	-13.586	0.79693	12.172	0	0	0	0
-2.3654	-13.56	0.8029	12.232	0	0	0	0
-2.3724	-13.537	0.81022	12.309	0	0	-2.3603	-13.495
-2.3799	-13.518	0.82007	12.423	0	0	0	0
-2.39	-13.503	0.83286	12.586	0	0	0	0
-2.4032	-13.492	0.84803	12.791	0	0	0	0
-2.418	-13.485	0.8642	13.009	0	0	0	0
-2.4301	-13.481	0.87992	13.197	0	0	0	0
-2.4341	-13.481	0.89453	13.32	0	0	0	0
-2.4255	-13.483	0.90836	13.359	0	0	0	0
-2.4024	-13.49	0.92183	13.315	0	0	0	0
-2.367	-13.5	0.93451	13.2	0	0	0	0
-2.3245	-13.514	0.94482	13.041	0	0	0	0
-2.2814	-13.53	0.95061	12.878	0	0	0	0
-2.2427	-13.544	0.95013	12.75	0	0	0	0
-2.2106	-13.558	0.94272	12.674	0	0	0	0
-2.1844	-13.569	0.92908	12.637	0	0	0	0
-2.1615	-13.58	0.91126	12.605	0	0	0	0
-2.1386	-13.589	0.89214	12.543	0	0	0	0
-2.1118	-13.597	0.87425	12.445	0	0	0	0
-2.0778	-13.601	0.85855	12.332	0	0	0	0
-2.0342	-13.602	0.84457	12.236	0	0	0	0
-1.9801	-13.599	0.83156	12.176	0	0	0	0
-1.9162	-13.591	0.81961	12.155	0	0	0	0
-1.8448	-13.58	0.80953	12.162	0	0	0	0
-1.7691	-13.568	0.80205	12.183	0	0	0	0
-1.692	-13.557	0.79733	12.208	0	0	0	0
-1.6165	-13.548	0.79528	12.228	0	0	0	0
-1.5459	-13.542	0.79595	12.238	0	0	0	0
-1.4822	-13.536	0.79966	12.233	0	0	0	0
-1.426	-13.529	0.80695	12.207	0	0	0	0
-1.3769	-13.518	0.81826	12.155	0	0	0	0
-1.3336	-13.501	0.83334	12.076	0	0	0	0
-1.2942	-13.478	0.85079	11.973	0	0	0	0
-1.2559	-13.448	0.86863	11.86	0	0	0	0
-1.2157	-13.413	0.88561	11.757	0	0	0	0
-1.1701	-13.379	0.90177	11.677	0	0	0	0
-1.1155	-13.348	0.91768	11.623	0	0	0	0
-1.0496	-13.321	0.93361	11.592	0	0	0	0
-0.97185	-13.298	0.94984	11.58	0	0	0	0
-0.88416	-13.275	0.96785	11.58	0	0	0	0
-0.79058	-13.25	0.99064	11.588	0	0	0	0
-0.69629	-13.225	1.0215	11.599	0	0	0	0
-0.60556	-13.201	1.0622	11.608	0	0	0	0
-0.52101	-13.18	1.1115	11.611	0	0	0	0
-0.44354	-13.165	1.1653	11.602	0	0	0	0
-0.37269	-13.154	1.2199	11.579	0	0	0	0
-0.30775	-13.146	1.2729	11.545	0	0	0	0
-0.24851	-13.142	1.3242	11.506	0	0	0	0
-0.19532	-13.141	1.3747	11.47	0	0	0	0
-0.14918	-13.143	1.4256	11.445	0	0	0	0
-0.11147	-13.148	1.4772	11.445	0	0	0	0
-0.082927	-13.155	1.529	11.485	0.91297	6.5969	0	0
-0.06307	-13.163	1.5799	11.577	0	0	0	0
-0.05051	-13.172	1.6285	11.714	0	0	0	0
-0.043475	-13.179	1.6726	11.866	0	0	0	0
-0.040199	-13.185	1.7106	11.991	0	0	0	0
-0.039191	-13.189	1.7421	12.055	0	0	0	0
-0.039405	-13.19	1.7674	12.053	0	0	0	0
-0.040198	-13.19	1.7877	12.001	0	0	0	0
-0.041118	-13.189	1.8045	11.928	0	0	0	0
-0.04172	-13.187	1.8202	11.857	0	0	0	0
-0.041473	-13.186	1.8365	11.8	0	0	0	0
-0.039733	-13.187	1.8539	11.758	0	0	0	0
-0.035753	-13.193	1.8719	11.727	0	0	1.1005	6.9144
-0.028704	-13.206	1.8888	11.7	0	0	0	0
-0.017766	-13.228	1.9026	11.672	0	0	0	0
-0.002377	-13.259	1.9115	11.637	0	0	0	0
0.017504	-13.297	1.9143	11.594	0	0	0	0
0.0413	-13.339	1.9109	11.55	0	0	0	0
0.067726	-13.376	1.9025	11.51	0	0	0	0
0.094458	-13.405	1.8915	11.478	0	0	0	0
0.11801	-13.418	1.8811	11.453	0	0	0	0
0.13441	-13.416	1.8743	11.428	0	0	0	0
0.1402	-13.399	1.8734	11.397	0	0	0	0
0.13286	-13.371	1.8804	11.35	0	0	0	0
0.1102	-13.335	1.8969	11.285	0	0	0	0
0.069994	-13.298	1.9232	11.203	0	0	0	0
0.010703	-13.262	1.9578	11.11	0	0	0	0
-0.067325	-13.232	1.9953	11.014	0	0	0	0
-0.16126	-13.209	2.0274	10.924	0	0	0	0
-0.26615	-13.195	2.0464	10.845	0	0	0	0
-0.3766	-13.187	2.0479	10.771	0	0	0	0
-0.48913	-13.184	2.0314	10.689	0	0	0	0
-0.60332	-13.181	1.9987	10.59	0	0	0	0
-0.72076	-13.176	1.9525	10.473	0	0	0	0
-0.8434	-13.168	1.8965	10.349	0	0	0	0
-0.97284	-13.155	1.8345	10.236	0	0	0	0
-1.1104	-13.14	1.7696	10.147	0	0	0	0
-1.2574	-13.125	1.7029	10.087	0	0	0	0
-1.4141	-13.117	1.6345	10.051	-0.24841	-2.3308	0	0
-1.5796	-13.119	1.5642	10.034	0	0	0	0
-1.7513	-13.137	1.4915	10.027	0	0	0	0
-1.9254	-13.17	1.4162	10.025	0	0	0	0
-2.0982	-13.216	1.3398	10.019	0	0	0	0
-2.2678	-13.269	1.2641	9.9884	0	0	0	0
-2.4324	-13.326	1.1902	9.9063	0	0	0	0
-2.5901	-13.38	1.1177	9.7596	0	0	0	0
-2.7382	-13.428	1.0456	9.559	0	0	0	0
-2.8754	-13.466	0.97226	9.3307	0	0	0	0
-3.0019	-13.491	0.89601	9.1027	0	0	0	0
-3.1189	-13.504	0.81653	8.8931	0	0	-0.54929	-2.4025
-3.2267	-13.509	0.73453	8.704	0	0	0	0
-3.3251	-13.508	0.65106	8.5249	0	0	0	0
-3.4141	-13.504	0.56784	8.3421	0	0	0	0
-3.4945	-13.499	0.48791	8.1498	0	0	0	0
-3.5674	-13.492	0.41466	7.9515	0	0	0	0
-3.634	-13.487	0.34949	7.7539	0	0	0	0
-3.6955	-13.483	0.29134	7.5629	0	0	0	0
-3.7522	-13.481	0.23825	7.3837	0	0	0	0
-3.8025	-13.481	0.18882	7.2197	0	0	0	0
-3.8446	-13.482	0.14304	7.074	0	0	0	0
-3.8773	-13.483	0.10264	6.9512	0	0	0	0
