## Supplementary material for "How to control unpredictable others in court-net sports": Collegiate match data: u6_4_1.txt

-0.6635	-11.898	3.494	12.31	0	0	-0.66138	-11.893
-0.66308	-11.898	3.5042	12.308	0	0	0	0
-0.66685	-11.896	3.5211	12.305	0	0	0	0
-0.6755	-11.89	3.5461	12.3	0	0	0	0
-0.68911	-11.88	3.5789	12.293	0	0	0	0
-0.70672	-11.865	3.617	12.285	0	0	0	0
-0.72631	-11.844	3.6566	12.277	0	0	0	0
-0.74552	-11.82	3.6931	12.269	0	0	0	0
-0.76271	-11.795	3.7235	12.263	0	0	0	0
-0.77777	-11.772	3.7466	12.258	0	0	0	0
-0.79212	-11.748	3.7621	12.255	0	0	0	0
-0.80772	-11.722	3.7697	12.254	0	0	0	0
-0.82602	-11.692	3.7687	12.254	0	0	0	0
-0.84706	-11.658	3.759	12.256	0	0	0	0
-0.86957	-11.623	3.742	12.259	0	0	0	0
-0.89177	-11.588	3.7205	12.263	0	0	0	0
-0.9122	-11.558	3.6974	12.266	0	0	0	0
-0.92972	-11.532	3.6743	12.269	0.65187	2.1889	0	0
-0.94308	-11.513	3.6512	12.271	0	0	0	0
-0.95081	-11.502	3.6269	12.273	0	0	0	0
-0.95143	-11.501	3.6002	12.278	0	0	0	0
-0.94402	-11.512	3.5702	12.285	0	0	0	0
-0.92876	-11.537	3.5361	12.299	0	0	0	0
-0.90691	-11.574	3.4971	12.321	0	0	0	0
-0.88033	-11.621	3.452	12.357	0	0	0	0
-0.85103	-11.675	3.3989	12.407	0	0	0	0
-0.82104	-11.731	3.3361	12.471	0	0	0	0
-0.79272	-11.783	3.2627	12.549	0	0	0	0
-0.76886	-11.824	3.1789	12.641	0	0	0	0
-0.75212	-11.85	3.0857	12.744	0	0	0	0
-0.74448	-11.859	2.9851	12.852	0	0	0	0
-0.74689	-11.851	2.8807	12.949	0	0	0	0
-0.75921	-11.831	2.7763	13.01	0	0	0.92145	3.7417
-0.78029	-11.803	2.6743	13.015	0	0	0	0
-0.80809	-11.776	2.5758	12.966	0	0	0	0
-0.83993	-11.755	2.4804	12.891	0	0	0	0
-0.87301	-11.743	2.3857	12.821	0	0	0	0
-0.90511	-11.743	2.2878	12.779	0	0	0	0
-0.93478	-11.754	2.1831	12.766	0	0	0	0
-0.9612	-11.77	2.0702	12.767	0	0	0	0
-0.98417	-11.789	1.95	12.768	0	0	0	0
-1.0045	-11.807	1.8261	12.764	0	0	0	0
-1.0244	-11.824	1.7038	12.763	0	0	0	0
-1.0469	-11.839	1.588	12.773	0	0	0	0
-1.0761	-11.851	1.4803	12.798	0	0	0	0
-1.1172	-11.857	1.3792	12.837	0	0	0	0
-1.1745	-11.854	1.2821	12.89	0	0	0	0
-1.2487	-11.84	1.1876	12.96	0	0	0	0
-1.3371	-11.815	1.0958	13.042	0	0	0	0
-1.4349	-11.776	1.0088	13.125	0	0	0	0
-1.5377	-11.727	0.9286	13.193	0	0	0	0
-1.6416	-11.668	0.85657	13.243	0	0	0	0
-1.7426	-11.605	0.79324	13.282	0	0	0	0
-1.836	-11.542	0.73923	13.323	0	0	0	0
-1.9172	-11.48	0.69527	13.37	0	0	0	0
-1.9834	-11.423	0.66184	13.422	0	0	0	0
-2.035	-11.366	0.63879	13.471	0	0	0	0
-2.0753	-11.306	0.62485	13.514	0	0	0	0
-2.109	-11.237	0.61761	13.549	0	0	0	0
-2.1403	-11.158	0.61428	13.581	0	0	0	0
-2.1719	-11.073	0.61235	13.613	0	0	0	0
-2.2048	-10.989	0.60997	13.648	-0.65241	-2.1332	0	0
-2.2388	-10.914	0.60616	13.684	0	0	0	0
-2.2723	-10.853	0.60084	13.711	0	0	0	0
-2.3044	-10.811	0.59447	13.721	0	0	0	0
-2.3339	-10.786	0.58732	13.709	0	0	0	0
-2.3602	-10.775	0.5793	13.684	0	0	0	0
-2.3825	-10.772	0.57036	13.662	0	0	0	0
-2.4005	-10.773	0.56073	13.656	0	0	0	0
-2.4153	-10.773	0.55098	13.673	0	0	0	0
-2.4286	-10.769	0.54212	13.713	0	0	0	0
-2.4422	-10.76	0.5361	13.767	0	0	0	0
-2.4577	-10.746	0.53563	13.824	0	0	0	0
-2.4763	-10.728	0.54347	13.873	0	0	0	0
-2.4988	-10.708	0.56167	13.912	0	0	0	0
-2.5242	-10.69	0.59064	13.938	0	0	0	0
-2.5508	-10.678	0.62815	13.952	0	0	0	0
-2.5766	-10.675	0.66929	13.952	0	0	-2.5522	-10.661
-2.5995	-10.683	0.70822	13.938	0	0	0	0
-2.6175	-10.7	0.74056	13.916	0	0	0	0
-2.6293	-10.724	0.76458	13.892	0	0	0	0
-2.6351	-10.752	0.78104	13.87	0	0	0	0
-2.6365	-10.779	0.79237	13.85	0	0	0	0
-2.6364	-10.802	0.80192	13.831	0	0	0	0
-2.6376	-10.816	0.81306	13.812	0	0	0	0
-2.6425	-10.819	0.82827	13.793	0	0	0	0
-2.6524	-10.812	0.84822	13.778	0	0	0	0
-2.6672	-10.794	0.87112	13.773	0	0	0	0
-2.6849	-10.768	0.89355	13.782	0	0	0	0
-2.7021	-10.735	0.91233	13.805	0	0	0	0
-2.7146	-10.7	0.92511	13.837	0	0	0	0
-2.7189	-10.661	0.92949	13.872	0	0	0	0
-2.7132	-10.62	0.92207	13.907	0	0	0	0
-2.6976	-10.577	0.89833	13.94	0	0	0	0
-2.6732	-10.534	0.8539	13.974	0	0	0	0
-2.6405	-10.498	0.78736	14.008	0	0	0	0
-2.5995	-10.472	0.70238	14.034	0	0	0	0
-2.5513	-10.463	0.60623	14.039	0	0	0	0
-2.498	-10.47	0.50591	14.017	0	0	0	0
-2.4427	-10.49	0.40553	13.975	0	0	0	0
-2.3882	-10.519	0.30576	13.923	0	0	0	0
-2.3361	-10.55	0.20482	13.869	0	0	0	0
-2.2869	-10.583	0.10022	13.818	0	0	0	0
-2.2404	-10.618	-0.009861	13.779	0	0	0	0
-2.1961	-10.655	-0.12542	13.759	0	0	0	0
-2.153	-10.693	-0.24428	13.758	0	0	0	0
-2.1095	-10.731	-0.3637	13.772	0	0	0	0
-2.0646	-10.77	-0.4826	13.795	-0.51816	13.811	0	0
-2.0183	-10.808	-0.60226	13.819	0	0	0	0
-1.9711	-10.846	-0.72543	13.834	0	0	0	0
-1.9236	-10.882	-0.85469	13.833	0	0	0	0
-1.8762	-10.915	-0.99085	13.82	0	0	0	0
-1.8293	-10.943	-1.1321	13.807	0	0	0	0
-1.7827	-10.964	-1.2748	13.808	0	0	0	0
-1.7362	-10.978	-1.4159	13.824	0	0	0	0
-1.6891	-10.984	-1.5549	13.858	0	0	0	0
-1.6407	-10.984	-1.694	13.911	0	0	-1.6623	13.694
-1.5897	-10.983	-1.8358	13.987	0	0	0	0
-1.5348	-10.984	-1.9823	14.089	0	0	0	0
-1.4757	-10.995	-2.1343	14.21	0	0	0	0
-1.4134	-11.018	-2.2914	14.35	0	0	0	0
-1.3512	-11.052	-2.4513	14.506	0	0	0	0
-1.2942	-11.091	-2.6094	14.666	0	0	0	0
-1.2473	-11.128	-2.7602	14.811	0	0	0	0
-1.2138	-11.154	-2.9002	14.926	0	0	0	0
-1.195	-11.166	-3.0295	15.01	0	0	0	0
-1.1902	-11.161	-3.1501	15.067	0	0	0	0
-1.1982	-11.145	-3.2625	15.105	0	0	0	0
-1.2174	-11.121	-3.3654	15.129	0	0	0	0
-1.2465	-11.096	-3.4565	15.145	0	0	0	0
-1.2838	-11.076	-3.5334	15.155	0	0	0	0
-1.3272	-11.062	-3.594	15.163	0	0	0	0
-1.3748	-11.059	-3.6378	15.168	0	0	0	0
-1.4246	-11.065	-3.6671	15.171	0	0	0	0
-1.4756	-11.079	-3.6867	15.174	0	0	0	0
-1.5266	-11.097	-3.7022	15.176	0	0	0	0
-1.5754	-11.115	-3.7183	15.18	0	0	0	0
-1.6187	-11.132	-3.7371	15.185	0	0	0	0
-1.6523	-11.147	-3.7581	15.192	0	0	0	0
-1.6723	-11.16	-3.7785	15.199	0	0	0	0
-1.6757	-11.175	-3.7956	15.206	0	0	0	0
-1.6617	-11.194	-3.8083	15.212	0	0	0	0
-1.6318	-11.221	-3.816	15.215	0	0	0	0
-1.5908	-11.257	-3.8175	15.214	0	0	0	0
-1.5459	-11.298	-3.811	15.205	0	0	0	0
-1.5028	-11.341	-3.7934	15.185	0	0	0	0
-1.4642	-11.384	-3.7616	15.149	0	0	0	0
-1.4292	-11.426	-3.7132	15.095	0	0	0	0
-1.3958	-11.468	-3.6498	15.026	0	0	0	0
-1.3625	-11.512	-3.578	14.95	0	0	0	0
-1.3281	-11.557	-3.5073	14.88	0	0	0	0
-1.2911	-11.605	-3.4449	14.824	0	0	0	0
-1.2493	-11.658	-3.393	14.782	0	0	0	0
-1.2016	-11.715	-3.3496	14.75	0	0	0	0
-1.1488	-11.776	-3.3093	14.719	0	0	0	0
-1.0926	-11.839	-3.2662	14.681	0	0	0	0
-1.035	-11.903	-3.2146	14.629	0	0	0	0
-0.97781	-11.97	-3.15	14.562	0	0	0	0
-0.92275	-12.039	-3.0696	14.485	0	0	0	0
-0.87224	-12.112	-2.974	14.413	0	0	0	0
-0.82869	-12.186	-2.8663	14.362	0	0	0	0
-0.79346	-12.262	-2.7493	14.338	0	0	0	0
-0.76682	-12.337	-2.6244	14.334	0	0	0	0
-0.74845	-12.407	-2.4935	14.34	0	0	0	0
-0.7371	-12.469	-2.3593	14.345	0	0	0	0
-0.73015	-12.52	-2.2244	14.338	0	0	0	0
-0.72378	-12.56	-2.0906	14.314	-0.72833	-12.585	0	0
-0.71364	-12.591	-1.9594	14.271	0	0	0	0
-0.69569	-12.614	-1.8315	14.213	0	0	0	0
-0.66734	-12.631	-1.7072	14.148	0	0	0	0
-0.62845	-12.642	-1.5871	14.083	0	0	0	0
-0.58134	-12.647	-1.4729	14.025	0	0	0	0
-0.52998	-12.647	-1.3676	13.98	0	0	0	0
-0.47913	-12.645	-1.2757	13.948	0	0	0	0
-0.43286	-12.643	-1.2006	13.933	0	0	0	0
-0.39351	-12.643	-1.1433	13.936	0	0	0	0
-0.36176	-12.644	-1.1008	13.958	0	0	0	0
-0.33732	-12.648	-1.0668	13.997	0	0	0	0
-0.31919	-12.651	-1.0343	14.05	0	0	0	0
-0.30574	-12.655	-0.9977	14.107	0	0	0	0
-0.29493	-12.656	-0.95463	14.158	0	0	0	0
-0.2843	-12.652	-0.9062	14.2	0	0	0	0
-0.27092	-12.642	-0.85426	14.24	0	0	0	0
-0.25145	-12.62	-0.79856	14.281	0	0	0	0
-0.22258	-12.585	-0.73778	14.32	0	0	0	0
-0.18161	-12.533	-0.67277	14.346	0	0	0	0
-0.12701	-12.466	-0.60701	14.348	0	0	-0.14673	-12.545
-0.058536	-12.388	-0.5445	14.319	0	0	0	0
0.022904	-12.309	-0.48892	14.266	0	0	0	0
0.11566	-12.236	-0.44386	14.205	0	0	0	0
0.21776	-12.174	-0.41158	14.152	0	0	0	0
0.3264	-12.127	-0.39167	14.117	0	0	0	0
0.43711	-12.093	-0.38157	14.097	0	0	0	0
0.54366	-12.065	-0.37819	14.09	0	0	0	0
0.63891	-12.037	-0.37885	14.093	0	0	0	0
0.7162	-12.003	-0.38166	14.101	0	0	0	0
0.77087	-11.965	-0.38558	14.115	0	0	0	0
0.80162	-11.929	-0.39019	14.131	0	0	0	0
0.81097	-11.901	-0.39541	14.149	0	0	0	0
0.8042	-11.885	-0.40117	14.165	0	0	0	0
0.78791	-11.883	-0.40707	14.172	0	0	0	0
0.76848	-11.891	-0.41231	14.169	0	0	0	0
0.75064	-11.903	-0.41607	14.157	0	0	0	0
0.73674	-11.916	-0.4178	14.143	0	0	0	0
