## Supplementary material for "How to control unpredictable others in court-net sports": Collegiate match data: u6_4_2.txt

-0.55078	-11.916	3.3011	13.655	0	0	-0.52776	-11.921
-0.56711	-11.897	3.3114	13.647	0	0	0	0
-0.58642	-11.876	3.3233	13.629	0	0	0	0
-0.60635	-11.858	3.3363	13.597	0	0	0	0
-0.62435	-11.847	3.3507	13.547	0	0	0	0
-0.63844	-11.843	3.3672	13.48	0	0	0	0
-0.64759	-11.846	3.3864	13.403	0	0	0	0
-0.65207	-11.855	3.4083	13.333	0	0	0	0
-0.65347	-11.866	3.432	13.295	0	0	0	0
-0.65424	-11.876	3.456	13.302	0	0	0	0
-0.65675	-11.883	3.4775	13.349	0	0	0	0
-0.66266	-11.887	3.4922	13.414	0	0	0	0
-0.67246	-11.887	3.495	13.477	0	0	0	0
-0.68541	-11.884	3.4822	13.522	0	0	0	0
-0.69994	-11.878	3.4528	13.541	0	0	0	0
-0.71445	-11.872	3.4085	13.534	0	0	0	0
-0.72803	-11.866	3.3525	13.505	0	0	0	0
-0.74051	-11.861	3.2892	13.465	0	0	0	0
-0.75169	-11.857	3.2239	13.427	0	0	0	0
-0.76053	-11.857	3.1619	13.399	3.1315	13.325	0	0
-0.76527	-11.862	3.106	13.384	0	0	0	0
-0.76433	-11.874	3.0579	13.38	0	0	0	0
-0.75728	-11.894	3.0187	13.38	0	0	0	0
-0.74511	-11.919	2.9902	13.378	0	0	0	0
-0.72976	-11.947	2.9727	13.366	0	0	0	0
-0.71319	-11.974	2.9644	13.335	0	0	0	0
-0.69722	-11.998	2.9621	13.282	0	0	0	0
-0.68366	-12.015	2.9618	13.205	0	0	0	0
-0.6739	-12.025	2.9598	13.111	0	0	0	0
-0.66851	-12.03	2.9522	13.013	0	0	0	0
-0.66735	-12.032	2.9353	12.927	0	0	0	0
-0.67016	-12.034	2.9056	12.865	0	0	0	0
-0.67704	-12.037	2.8606	12.831	0	0	0	0
-0.68852	-12.039	2.8005	12.821	0	0	0	0
-0.70527	-12.04	2.7301	12.821	0	0	0	0
-0.72769	-12.038	2.656	12.815	0	0	2.6282	12.77
-0.75536	-12.035	2.5836	12.786	0	0	0	0
-0.78685	-12.032	2.516	12.721	0	0	0	0
-0.81979	-12.03	2.4548	12.631	0	0	0	0
-0.85116	-12.034	2.4008	12.539	0	0	0	0
-0.87787	-12.043	2.3534	12.469	0	0	0	0
-0.89798	-12.055	2.3092	12.432	0	0	0	0
-0.91171	-12.067	2.2634	12.421	0	0	0	0
-0.92122	-12.071	2.2117	12.423	0	0	0	0
-0.92949	-12.062	2.1521	12.425	0	0	0	0
-0.93926	-12.034	2.0854	12.425	0	0	0	0
-0.95229	-11.986	2.0141	12.433	0	0	0	0
-0.96872	-11.919	1.9418	12.454	0	0	0	0
-0.98706	-11.84	1.8725	12.489	0	0	0	0
-1.0048	-11.755	1.8102	12.532	0	0	0	0
-1.0198	-11.676	1.7574	12.583	0	0	0	0
-1.0317	-11.609	1.7145	12.642	0	0	0	0
-1.0423	-11.558	1.6804	12.694	0	0	0	0
-1.0548	-11.524	1.6535	12.72	0	0	0	0
-1.0737	-11.505	1.6318	12.709	0	0	0	0
-1.1039	-11.496	1.6128	12.664	0	0	0	0
-1.1503	-11.493	1.5943	12.594	0	0	0	0
-1.2152	-11.493	1.5749	12.515	0	0	0	0
-1.2976	-11.49	1.5542	12.44	0	0	0	0
-1.3936	-11.482	1.532	12.384	0	0	0	0
-1.4981	-11.466	1.508	12.357	0	0	0	0
-1.6063	-11.441	1.4823	12.369	0	0	0	0
-1.7142	-11.41	1.4551	12.426	0	0	0	0
-1.8184	-11.373	1.4263	12.527	0	0	0	0
-1.9155	-11.334	1.3959	12.661	0	0	0	0
-2.0016	-11.294	1.3649	12.812	0	0	0	0
-2.0736	-11.252	1.3344	12.958	0	0	0	0
-2.1312	-11.21	1.3051	13.085	0	0	0	0
-2.1757	-11.167	1.2776	13.183	0	0	0	0
-2.2104	-11.122	1.2534	13.249	0	0	0	0
-2.2388	-11.072	1.234	13.283	0	0	0	0
-2.2648	-11.011	1.2196	13.298	0	0	0	0
-2.2912	-10.932	1.2081	13.303	0	0	0	0
-2.3192	-10.832	1.1961	13.299	0	0	0	0
-2.3491	-10.709	1.1796	13.28	0	0	0	0
-2.3809	-10.567	1.1552	13.242	0	0	0	0
-2.4143	-10.416	1.1205	13.191	0	0	0	0
-2.4481	-10.267	1.0749	13.139	0	0	0	0
-2.4809	-10.129	1.0199	13.103	0	0	0	0
-2.511	-10.007	0.95978	13.088	-2.4979	-9.9767	0	0
-2.5376	-9.9016	0.9006	13.088	0	0	0	0
-2.5601	-9.8104	0.84831	13.095	0	0	0	0
-2.5787	-9.732	0.80736	13.112	0	0	0	0
-2.5941	-9.6652	0.78025	13.158	0	0	0	0
-2.6078	-9.6091	0.76704	13.246	0	0	0	0
-2.622	-9.5616	0.76548	13.368	0	0	0	0
-2.6388	-9.5217	0.77163	13.492	0	0	0	0
-2.6601	-9.4892	0.78055	13.583	0	0	0	0
-2.6872	-9.4643	0.78736	13.622	0	0	0	0
-2.7204	-9.4467	0.78883	13.621	0	0	0	0
-2.7591	-9.4348	0.78426	13.6	0	0	0	0
-2.8021	-9.4247	0.77524	13.572	0	0	-2.7738	-9.3629
-2.8478	-9.4108	0.76442	13.548	0	0	0	0
-2.8943	-9.3866	0.7541	13.533	0	0	0	0
-2.9398	-9.3468	0.74543	13.529	0	0	0	0
-2.9814	-9.291	0.7385	13.539	0	0	0	0
-3.0155	-9.2239	0.73284	13.565	0	0	0	0
-3.0389	-9.1523	0.72799	13.608	0	0	0	0
-3.0494	-9.0825	0.72397	13.664	0	0	0	0
-3.0464	-9.0198	0.72162	13.726	0	0	0	0
-3.0302	-8.9693	0.7228	13.783	0	0	0	0
-3.0021	-8.9347	0.73024	13.827	0	0	0	0
-2.963	-8.9173	0.74732	13.857	0	0	0	0
-2.914	-8.9157	0.77726	13.873	0	0	0	0
-2.857	-8.9266	0.82166	13.878	0	0	0	0
-2.7953	-8.9462	0.87882	13.873	0	0	0	0
-2.7334	-8.9717	0.9436	13.859	0	0	0	0
-2.6754	-9.0011	1.0096	13.836	0	0	0	0
-2.6241	-9.0321	1.0715	13.806	0	0	0	0
-2.5801	-9.0625	1.126	13.777	0	0	0	0
-2.5415	-9.0919	1.1718	13.758	0	0	0	0
-2.5047	-9.1222	1.2096	13.747	1.2231	13.719	0	0
-2.4659	-9.1556	1.2427	13.735	0	0	0	0
-2.4225	-9.1932	1.2764	13.715	0	0	0	0
-2.3728	-9.2344	1.3162	13.678	0	0	0	0
-2.3156	-9.2787	1.3662	13.622	0	0	0	0
-2.251	-9.3257	1.4272	13.549	0	0	0	0
-2.1805	-9.3749	1.496	13.469	0	0	0	0
-2.108	-9.4248	1.5673	13.397	0	0	0	0
-2.0385	-9.4746	1.636	13.34	0	0	0	0
-1.9755	-9.5254	1.6989	13.295	0	0	0	0
-1.9205	-9.5796	1.7554	13.248	0	0	0	0
-1.8735	-9.6382	1.8058	13.192	0	0	0	0
-1.8332	-9.7	1.8497	13.126	0	0	0	0
-1.7972	-9.7645	1.887	13.062	0	0	0	0
-1.7622	-9.8333	1.9178	13.014	0	0	0	0
-1.7245	-9.9089	1.9433	12.99	0	0	0	0
-1.6814	-9.9921	1.9653	12.993	0	0	0	0
-1.6317	-10.081	1.9856	13.021	0	0	1.9585	12.903
-1.5751	-10.175	2.0053	13.069	0	0	0	0
-1.5118	-10.272	2.0244	13.123	0	0	0	0
-1.4424	-10.372	2.042	13.171	0	0	0	0
-1.3683	-10.477	2.0574	13.2	0	0	0	0
-1.291	-10.589	2.0709	13.205	0	0	0	0
-1.2136	-10.705	2.0826	13.185	0	0	0	0
-1.1402	-10.818	2.0924	13.141	0	0	0	0
-1.0747	-10.921	2.0996	13.081	0	0	0	0
-1.0188	-11.009	2.1036	13.013	0	0	0	0
-0.97218	-11.08	2.1037	12.94	0	0	0	0
-0.93424	-11.135	2.0995	12.857	0	0	0	0
-0.90467	-11.178	2.0908	12.762	0	0	0	0
-0.88349	-11.209	2.0781	12.653	0	0	0	0
-0.87077	-11.231	2.0632	12.541	0	0	0	0
-0.8664	-11.245	2.0479	12.442	0	0	0	0
-0.86998	-11.254	2.0342	12.367	0	0	0	0
-0.88072	-11.259	2.0224	12.317	0	0	0	0
-0.89744	-11.262	2.0117	12.291	0	0	0	0
-0.91817	-11.267	2.0006	12.281	0	0	0	0
-0.93983	-11.272	1.9873	12.283	0	0	0	0
-0.95893	-11.28	1.9708	12.294	0	0	0	0
-0.97298	-11.289	1.9518	12.312	0	0	0	0
-0.98128	-11.298	1.9311	12.336	0	0	0	0
-0.98482	-11.303	1.9085	12.366	0	0	0	0
-0.98572	-11.301	1.8819	12.401	0	0	0	0
-0.9869	-11.287	1.8485	12.438	0	0	0	0
-0.99185	-11.257	1.8066	12.476	0	0	0	0
-1.0041	-11.207	1.7563	12.52	0	0	0	0
-1.0261	-11.138	1.7001	12.577	0	0	0	0
-1.0571	-11.054	1.6413	12.642	0	0	0	0
-1.0939	-10.965	1.5836	12.711	0	0	0	0
-1.1322	-10.876	1.5304	12.777	0	0	0	0
-1.168	-10.789	1.4847	12.836	0	0	0	0
-1.1987	-10.703	1.4478	12.878	0	0	0	0
-1.2235	-10.616	1.4194	12.897	-1.207	-10.673	0	0
-1.2425	-10.527	1.3973	12.891	0	0	0	0
-1.2566	-10.439	1.3779	12.87	0	0	0	0
-1.267	-10.355	1.3581	12.85	0	0	0	0
-1.2756	-10.281	1.3363	12.846	0	0	0	0
-1.2844	-10.219	1.3135	12.864	0	0	0	0
-1.295	-10.17	1.2925	12.904	0	0	0	0
-1.3087	-10.133	1.2759	12.956	0	0	0	0
-1.3258	-10.103	1.2645	13.009	0	0	-1.309	-10.098
-1.346	-10.077	1.2573	13.053	0	0	0	0
-1.3687	-10.05	1.2526	13.087	0	0	0	0
-1.3931	-10.02	1.2488	13.109	0	0	0	0
-1.4185	-9.9852	1.2448	13.121	0	0	0	0
-1.4432	-9.9462	1.2402	13.123	0	0	0	0
-1.4651	-9.9053	1.2351	13.114	0	0	0	0
-1.4814	-9.8677	1.2297	13.091	0	0	0	0
-1.4898	-9.8389	1.224	13.049	0	0	0	0
-1.4891	-9.822	1.2179	12.986	0	0	0	0
-1.4797	-9.8157	1.212	12.904	0	0	0	0
-1.4631	-9.815	1.2073	12.804	0	0	0	0
-1.4418	-9.8138	1.2045	12.689	0	0	0	0
-1.418	-9.807	1.2046	12.56	0	0	0	0
-1.3929	-9.793	1.2081	12.416	0	0	0	0
-1.3676	-9.7737	1.2157	12.26	0	0	0	0
-1.3427	-9.7538	1.2276	12.09	0	0	0	0
-1.3189	-9.7383	1.2432	11.907	0	0	0	0
-1.2972	-9.73	1.2608	11.715	0	0	0	0
-1.278	-9.729	1.2776	11.531	0	0	0	0
-1.2613	-9.735	1.2913	11.373	0	0	0	0
-1.2467	-9.7473	1.3008	11.251	0	0	0	0
-1.2339	-9.7651	1.3057	11.169	0	0	0	0
-1.2221	-9.7867	1.3067	11.127	0	0	0	0
-1.2101	-9.8089	1.3057	11.122	0	0	0	0
-1.1966	-9.8287	1.3057	11.145	0	0	0	0
-1.1802	-9.8447	1.3098	11.182	0	0	0	0
-1.1592	-9.8576	1.3211	11.22	0	0	0	0
-1.1318	-9.8704	1.3408	11.247	0	0	0	0
-1.0957	-9.888	1.3681	11.258	0	0	0	0
-1.0494	-9.9147	1.3998	11.247	0	0	0	0
-0.99279	-9.9516	1.4314	11.206	0	0	0	0
-0.92741	-9.9978	1.4594	11.128	0	0	0	0
-0.85605	-10.053	1.4814	11.008	0	0	0	0
-0.78209	-10.117	1.4966	10.85	0	0	0	0
-0.70917	-10.193	1.5065	10.667	0	0	0	0
-0.64059	-10.28	1.5149	10.48	0	0	0	0
-0.57833	-10.374	1.526	10.314	0	0	0	0
-0.52229	-10.472	1.5435	10.181	0	0	0	0
-0.47064	-10.57	1.5691	10.08	0	0	0	0
-0.42146	-10.669	1.6018	9.9993	1.5806	10.045	0	0
-0.37409	-10.768	1.6382	9.9299	0	0	0	0
-0.32858	-10.863	1.6722	9.8653	0	0	0	0
-0.28456	-10.952	1.6972	9.804	0	0	0	0
-0.2416	-11.035	1.7084	9.745	0	0	0	0
-0.20055	-11.113	1.7044	9.687	0	0	0	0
-0.16392	-11.185	1.6869	9.6314	0	0	0	0
-0.13452	-11.253	1.6603	9.5848	0	0	0	0
-0.11367	-11.32	1.6311	9.554	0	0	0	0
-0.10058	-11.387	1.6062	9.5403	0	0	0	0
-0.09298	-11.452	1.5909	9.5392	0	0	0	0
-0.08784	-11.516	1.5877	9.5455	0	0	0	0
-0.081873	-11.581	1.5964	9.5544	0	0	0	0
-0.072589	-11.649	1.615	9.5612	0	0	1.6029	9.5091
-0.059198	-11.723	1.6407	9.5611	0	0	0	0
-0.042775	-11.799	1.6694	9.5479	0	0	0	0
-0.02583	-11.875	1.6966	9.514	0	0	0	0
-0.011317	-11.945	1.7185	9.4516	0	0	0	0
-0.001281	-12.003	1.7321	9.3547	0	0	0	0
0.004044	-12.048	1.7353	9.2232	0	0	0	0
0.006497	-12.077	1.7272	9.0633	0	0	0	0
0.009868	-12.091	1.708	8.8845	0	0	0	0
0.019289	-12.09	1.6787	8.6941	0	0	0	0
0.039627	-12.078	1.6405	8.4974	0	0	0	0
0.073229	-12.056	1.5963	8.3034	0	0	0	0
0.11883	-12.029	1.5495	8.1247	0	0	0	0
0.1726	-12.003	1.5031	7.9705	0	0	0	0
0.23011	-11.984	1.458	7.842	0	0	0	0
0.28745	-11.976	1.413	7.735	0	0	0	0
0.34128	-11.98	1.3661	7.6444	0	0	0	0
0.38932	-11.996	1.3166	7.5675	0	0	0	0
0.4311	-12.022	1.2655	7.5038	0	0	0	0
0.46773	-12.054	1.2161	7.4524	0	0	0	0
0.50073	-12.085	1.1719	7.4101	0	0	0	0
0.53178	-12.112	1.1348	7.3725	0	0	0	0
0.5637	-12.132	1.1045	7.3361	0	0	0	0
0.60105	-12.15	1.0801	7.3013	0	0	0	0
0.64962	-12.172	1.0601	7.2705	0	0	0	0
0.71517	-12.205	1.043	7.245	0	0	0	0
0.80133	-12.254	1.0269	7.2227	0	0	0	0
0.90741	-12.322	1.0105	7.1994	0	0	0	0
1.0279	-12.406	0.99322	7.1711	0	0	0	0
1.1551	-12.499	0.97445	7.1358	0	0	0	0
1.282	-12.593	0.95355	7.0963	0	0	0	0
1.4041	-12.686	0.93013	7.062	0	0	0	0
1.5198	-12.776	0.90444	7.0465	0	0	0	0
1.6299	-12.863	0.8777	7.0587	0	0	0	0
1.7359	-12.951	0.85235	7.0956	0	0	0	0
1.8389	-13.038	0.83121	7.1455	0	0	0	0
1.9382	-13.124	0.81591	7.1971	0	0	0	0
2.0315	-13.205	0.80632	7.246	0	0	0	0
2.1159	-13.279	0.80125	7.2923	2.1477	-13.225	0	0
2.1898	-13.345	0.79931	7.3375	0	0	0	0
2.2535	-13.4	0.79925	7.381	0	0	0	0
2.3084	-13.444	0.80017	7.422	0	0	0	0
2.3559	-13.479	0.80136	7.4619	0	0	0	0
2.3961	-13.506	0.80218	7.5062	0	0	0	0
2.4283	-13.527	0.80199	7.5618	0	0	0	0
2.4523	-13.543	0.8001	7.6334	0	0	0	0
2.4688	-13.552	0.79579	7.7202	0	0	0	0
2.4803	-13.554	0.78836	7.8158	0	0	0	0
2.4901	-13.549	0.77731	7.9129	0	0	0	0
2.5025	-13.537	0.76243	8.008	0	0	0	0
2.5218	-13.52	0.74364	8.0992	0	0	0	0
2.5512	-13.503	0.72063	8.183	0	0	0	0
2.5924	-13.489	0.69297	8.2552	0	0	0	0
2.6458	-13.484	0.66068	8.3147	0	0	2.6662	-13.366
2.7116	-13.489	0.62508	8.3598	0	0	0	0
2.7903	-13.503	0.58939	8.384	0	0	0	0
2.8812	-13.523	0.55697	8.3822	0	0	0	0
2.9815	-13.547	0.52846	8.3612	0	0	0	0
3.0865	-13.569	0.50116	8.3406	0	0	0	0
3.1901	-13.585	0.47096	8.3417	0	0	0	0
3.2857	-13.594	0.43494	8.3786	0	0	0	0
3.3679	-13.598	0.39354	8.4563	0	0	0	0
3.4332	-13.603	0.35172	8.5729	0	0	0	0
3.4807	-13.61	0.31862	8.7221	0	0	0	0
3.5122	-13.62	0.30475	8.8952	0	0	0	0
3.5306	-13.631	0.31756	9.0801	0	0	0	0
3.5389	-13.645	0.35835	9.2612	0	0	0	0
3.5382	-13.666	0.42205	9.4241	0	0	0	0
3.5294	-13.699	0.4994	9.5618	0	0	0	0
3.5139	-13.746	0.5809	9.6778	0	0	0	0
3.495	-13.804	0.66079	9.783	0	0	0	0
3.4775	-13.864	0.73864	9.8903	0	0	0	0
3.4652	-13.917	0.81786	10.008	0	0	0	0
3.459	-13.956	0.90261	10.133	0	0	0	0
3.4568	-13.979	0.99476	10.257	0	0	0	0
3.4553	-13.989	1.0923	10.369	0	0	0	0
3.451	-13.988	1.1914	10.464	0	0	0	0
3.4411	-13.978	1.2909	10.552	1.2972	10.376	0	0
3.4245	-13.959	1.3934	10.643	0	0	0	0
3.4016	-13.931	1.5028	10.739	0	0	0	0
3.3748	-13.891	1.6202	10.837	0	0	0	0
3.3466	-13.839	1.7427	10.936	0	0	0	0
3.3188	-13.778	1.8645	11.042	0	0	0	0
3.2924	-13.708	1.9816	11.168	0	0	0	0
3.2676	-13.631	2.0931	11.316	0	0	0	0
3.2433	-13.545	2.2012	11.477	0	0	2.1834	11.335
3.217	-13.45	2.3103	11.635	0	0	0	0
3.1844	-13.346	2.4253	11.779	0	0	0	0
3.1416	-13.235	2.5487	11.906	0	0	0	0
3.0865	-13.119	2.6796	12.023	0	0	0	0
3.0198	-13.003	2.814	12.138	0	0	0	0
2.9448	-12.889	2.9478	12.255	0	0	0	0
2.8659	-12.778	3.0783	12.371	0	0	0	0
2.7859	-12.669	3.2038	12.479	0	0	0	0
2.7049	-12.562	3.3223	12.575	0	0	0	0
2.6213	-12.455	3.4317	12.663	0	0	0	0
2.5332	-12.352	3.5305	12.744	0	0	0	0
2.4397	-12.255	3.6186	12.819	0	0	0	0
2.3409	-12.164	3.6974	12.887	0	0	0	0
2.2378	-12.079	3.7689	12.952	0	0	0	0
2.1325	-11.997	3.8338	13.015	0	0	0	0
2.0276	-11.913	3.8919	13.07	0	0	0	0
1.9255	-11.823	3.9421	13.111	0	0	0	0
1.8277	-11.726	3.9819	13.138	0	0	0	0
1.7359	-11.625	4.0088	13.159	0	0	0	0
1.6525	-11.527	4.0224	13.179	0	0	0	0
1.5791	-11.436	4.0251	13.208	0	0	0	0
1.5163	-11.352	4.0202	13.248	0	0	0	0
1.4642	-11.275	4.0106	13.3	0	0	0	0
1.4226	-11.202	3.9981	13.358	0	0	0	0
1.3907	-11.136	3.984	13.412	0	0	0	0
1.3666	-11.075	3.9697	13.455	0	0	0	0
1.3481	-11.017	3.957	13.484	0	0	0	0
1.3334	-10.961	3.9478	13.5	0	0	0	0
1.3207	-10.905	3.9428	13.506	0	0	0	0
1.3083	-10.848	3.9409	13.506	0	0	0	0
1.295	-10.787	3.9383	13.501	0	0	0	0
1.2803	-10.724	3.9289	13.498	0	0	0	0
1.2652	-10.663	3.9056	13.498	0	0	0	0
1.2513	-10.609	3.8634	13.507	0	0	0	0
1.2401	-10.566	3.8016	13.528	0	0	0	0
1.2321	-10.533	3.7244	13.562	0	0	0	0
1.2271	-10.505	3.639	13.614	0	0	0	0
1.2243	-10.478	3.5526	13.681	0	0	0	0
1.2228	-10.445	3.4712	13.762	0	0	0	0
1.2215	-10.404	3.3993	13.845	0	0	0	0
1.2196	-10.352	3.3381	13.917	0	0	0	0
1.2165	-10.286	3.2856	13.966	0	0	0	0
1.2128	-10.203	3.2363	13.984	0	0	0	0
1.2093	-10.098	3.1839	13.965	0	0	0	0
1.2076	-9.9672	3.1233	13.906	0	0	0	0
1.2094	-9.8152	3.051	13.807	0	0	0	0
1.216	-9.6526	2.9659	13.677	0	0	0	0
1.2272	-9.4938	2.8687	13.537	0	0	0	0
1.2413	-9.3491	2.7618	13.413	0	0	0	0
1.2569	-9.2204	2.6488	13.334	0	0	0	0
1.2739	-9.1041	2.5337	13.316	0	0	0	0
1.2933	-8.9967	2.4204	13.353	1.2782	-8.9795	0	0
1.3168	-8.8978	2.3129	13.425	0	0	0	0
1.3449	-8.8082	2.216	13.505	0	0	0	0
1.3771	-8.728	2.1338	13.574	0	0	0	0
1.4109	-8.6553	2.0663	13.621	0	0	0	0
1.4441	-8.5865	2.0098	13.649	0	0	0	0
1.4751	-8.5184	1.958	13.662	0	0	0	0
1.5021	-8.4504	1.9043	13.662	0	0	0	0
1.5232	-8.3844	1.8418	13.65	0	0	0	0
1.5364	-8.3234	1.7655	13.618	0	0	0	0
1.5408	-8.2691	1.6732	13.561	0	0	0	0
1.5367	-8.2213	1.5657	13.473	0	0	1.4987	-8.0396
1.5252	-8.1786	1.446	13.358	0	0	0	0
1.5085	-8.1389	1.3187	13.234	0	0	0	0
1.4886	-8.0994	1.1903	13.13	0	0	0	0
1.4685	-8.0546	1.0679	13.068	0	0	0	0
1.4518	-7.9969	0.95718	13.057	0	0	0	0
1.4422	-7.9195	0.86123	13.092	0	0	0	0
1.4435	-7.8197	0.77993	13.165	0	0	0	0
1.4589	-7.702	0.71067	13.268	0	0	0	0
1.4897	-7.5784	0.64862	13.384	0	0	0	0
1.5347	-7.4644	0.58666	13.494	0	0	0	0
1.5893	-7.3711	0.5171	13.583	0	0	0	0
1.6461	-7.3004	0.43474	13.65	0	0	0	0
1.6971	-7.2456	0.33784	13.7	0	0	0	0
1.7357	-7.197	0.22659	13.742	0	0	0	0
1.7587	-7.1464	0.10147	13.782	0	0	0	0
1.766	-7.09	-0.036931	13.825	0	0	0	0
1.7598	-7.0288	-0.18701	13.876	0	0	0	0
1.7446	-6.967	-0.34576	13.936	0	0	0	0
1.7259	-6.9081	-0.50919	13.994	0	0	0	0
1.7086	-6.8523	-0.67262	14.032	0	0	0	0
1.6956	-6.7962	-0.83138	14.028	0	0	0	0
1.688	-6.7359	-0.98241	13.977	0	0	0	0
1.6848	-6.6693	-1.1256	13.886	0	0	0	0
1.6841	-6.5957	-1.2643	13.773	0	0	0	0
1.684	-6.5145	-1.4039	13.661	0	0	0	0
1.6824	-6.4272	-1.55	13.565	0	0	0	0
1.6769	-6.341	-1.7041	13.48	0	0	0	0
1.6651	-6.2717	-1.862	13.395	0	0	0	0
1.6436	-6.2426	-2.0136	13.302	0	0	0	0
1.6079	-6.287	-2.1431	13.188	-4.0002	8.7061	0	0
1.5532	-6.4472	-2.2319	13.025	0	0	-4.1461	10.913
1.4767	-6.7659	-2.264	12.781	0	0	0	0
