## Supplementary material for "How to control unpredictable others in court-net sports": Collegiate match data: u6_4_3.txt

0.77993	-11.36	-1.4618	9.813	0	0	0.67295	-11.496
0.73592	-11.654	-1.393	9.617	0	0	0	0
0.70886	-11.806	-1.3535	9.5078	0	0	0	0
0.69473	-11.857	-1.3361	9.4616	0	0	0	0
0.68947	-11.849	-1.3328	9.4547	0	0	0	0
0.68943	-11.814	-1.337	9.468	0	0	0	0
0.69158	-11.772	-1.3439	9.4884	0	0	0	0
0.69368	-11.736	-1.3503	9.5083	0	0	0	0
0.69416	-11.71	-1.3543	9.5239	0	0	0	0
0.69206	-11.695	-1.3547	9.5343	0	0	0	0
0.68697	-11.691	-1.351	9.5401	0	0	0	0
0.67913	-11.695	-1.3429	9.5425	0	0	0	0
0.66933	-11.706	-1.3311	9.5429	0	0	0	0
0.65859	-11.722	-1.317	9.5422	0	0	0	0
0.6479	-11.74	-1.3026	9.5413	0	0	0	0
0.63796	-11.758	-1.2899	9.54	0	0	0	0
0.62907	-11.774	-1.2805	9.5374	0	0	0	0
0.62118	-11.79	-1.2752	9.5316	0	0	0	0
0.61407	-11.804	-1.2747	9.52	0	0	0	0
0.60756	-11.818	-1.2799	9.4998	0	0	0	0
0.6017	-11.829	-1.2918	9.4691	-1.2787	9.5132	0	0
0.59659	-11.838	-1.3112	9.4284	0	0	0	0
0.59213	-11.846	-1.3377	9.3795	0	0	0	0
0.58793	-11.856	-1.3688	9.3187	0	0	0	0
0.58334	-11.87	-1.4	9.2377	0	0	0	0
0.57763	-11.893	-1.4268	9.1352	0	0	0	0
0.57039	-11.927	-1.4468	9.0197	0	0	0	0
0.5619	-11.973	-1.4596	8.8994	0	0	0	0
0.55323	-12.03	-1.4668	8.7814	0	0	0	0
0.5457	-12.093	-1.4708	8.6757	0	0	0	0
0.54001	-12.157	-1.4739	8.593	0	0	0	0
0.53582	-12.218	-1.4784	8.541	0	0	0	0
0.53211	-12.273	-1.4859	8.5239	0	0	0	0
0.52779	-12.322	-1.4974	8.5457	0	0	0	0
0.5222	-12.364	-1.5133	8.6111	0	0	0	0
0.51512	-12.401	-1.5321	8.7236	0	0	0	0
0.5065	-12.433	-1.5514	8.881	0	0	0	0
0.49617	-12.461	-1.5686	9.0701	0	0	0	0
0.48389	-12.488	-1.5821	9.2704	0	0	0	0
0.4698	-12.514	-1.5918	9.462	0	0	-1.5877	9.272
0.45463	-12.544	-1.5988	9.6288	0	0	0	0
0.43955	-12.577	-1.6054	9.7573	0	0	0	0
0.42559	-12.615	-1.6149	9.8399	0	0	0	0
0.41331	-12.653	-1.6299	9.875	0	0	0	0
0.40293	-12.689	-1.6517	9.8632	0	0	0	0
0.39442	-12.718	-1.6791	9.8061	0	0	0	0
0.38761	-12.738	-1.7093	9.7095	0	0	0	0
0.38245	-12.749	-1.7392	9.5866	0	0	0	0
0.37944	-12.75	-1.7671	9.4536	0	0	0	0
0.37997	-12.74	-1.7928	9.3251	0	0	0	0
0.38658	-12.718	-1.8167	9.2139	0	0	0	0
0.40275	-12.682	-1.8393	9.1321	0	0	0	0
0.43244	-12.634	-1.86	9.0863	0	0	0	0
0.47919	-12.575	-1.8777	9.071	0	0	0	0
0.54487	-12.511	-1.8899	9.0732	0	0	0	0
0.62835	-12.447	-1.894	9.08	0	0	0	0
0.7253	-12.388	-1.887	9.0819	0	0	0	0
0.8292	-12.335	-1.8655	9.0724	0	0	0	0
0.93353	-12.287	-1.8274	9.0484	0	0	0	0
1.0347	-12.241	-1.7724	9.0122	0	0	0	0
1.1336	-12.196	-1.704	8.9741	0	0	0	0
1.2347	-12.149	-1.6285	8.9485	0	0	0	0
1.3424	-12.099	-1.5528	8.9434	0	0	0	0
1.4583	-12.042	-1.4827	8.9574	0	0	0	0
1.5794	-11.976	-1.4216	8.9817	0	0	0	0
1.7017	-11.9	-1.3695	9.0042	0	0	0	0
1.8222	-11.815	-1.3253	9.0199	0	0	0	0
1.9397	-11.72	-1.2871	9.0362	0	0	0	0
2.0546	-11.616	-1.2519	9.0668	0	0	0	0
2.1672	-11.504	-1.2147	9.1245	0	0	0	0
2.2777	-11.388	-1.1705	9.2164	0	0	0	0
2.386	-11.267	-1.115	9.3403	0	0	0	0
2.4916	-11.14	-1.0468	9.4849	0	0	0	0
2.5932	-11.007	-0.96748	9.6368	0	0	0	0
2.689	-10.865	-0.88229	9.7901	0	0	0	0
2.7777	-10.713	-0.79749	9.9436	0	0	0	0
2.8608	-10.554	-0.71748	10.093	0	0	0	0
2.9414	-10.395	-0.64387	10.229	0	0	0	0
3.0239	-10.245	-0.57659	10.346	0	0	0	0
3.1124	-10.108	-0.51497	10.445	0	0	0	0
3.2088	-9.984	-0.45833	10.533	0	0	0	0
3.3133	-9.8688	-0.40614	10.622	0	0	0	0
3.4252	-9.7542	-0.35768	10.724	0	0	0	0
3.5431	-9.634	-0.31195	10.834	0	0	0	0
3.6648	-9.5071	-0.26782	10.938	3.6448	-9.508	0	0
3.787	-9.3768	-0.22356	11.017	0	0	0	0
3.9055	-9.2507	-0.17663	11.06	0	0	0	0
4.0155	-9.1359	-0.12505	11.079	0	0	0	0
4.1139	-9.0346	-0.070319	11.095	0	0	0	0
4.1996	-8.9429	-0.018879	11.136	0	0	0	0
4.2733	-8.8556	0.02047	11.214	0	0	0	0
4.3365	-8.7692	0.040916	11.323	0	0	0	0
4.3916	-8.6817	0.039319	11.452	0	0	4.406	-8.6025
4.4427	-8.5902	0.015604	11.594	0	0	0	0
4.4956	-8.4908	-0.027487	11.744	0	0	0	0
4.5557	-8.3795	-0.084837	11.899	0	0	0	0
4.6262	-8.2548	-0.15059	12.057	0	0	0	0
4.7078	-8.1186	-0.21923	12.207	0	0	0	0
4.7993	-7.9752	-0.28541	12.332	0	0	0	0
4.8976	-7.8297	-0.34443	12.42	0	0	0	0
4.998	-7.6891	-0.39312	12.474	0	0	0	0
5.0951	-7.5617	-0.42973	12.504	0	0	0	0
5.1841	-7.4553	-0.45357	12.521	0	0	0	0
5.2619	-7.3744	-0.46566	12.537	0	0	0	0
5.3269	-7.3204	-0.4691	12.56	0	0	0	0
5.3787	-7.2921	-0.46852	12.598	0	0	0	0
5.4165	-7.2859	-0.46964	12.65	0	0	0	0
5.44	-7.2941	-0.47903	12.713	0	0	0	0
5.4506	-7.3062	-0.50356	12.775	0	0	0	0
5.4518	-7.312	-0.54901	12.826	0	0	0	0
5.449	-7.3052	-0.61808	12.861	0	0	0	0
5.4474	-7.2846	-0.70862	12.879	0	0	0	0
5.449	-7.2541	-0.81368	12.887	0	0	0	0
5.4526	-7.2192	-0.92465	12.898	0	0	0	0
5.4552	-7.1835	-1.0355	12.924	0	0	0	0
5.4528	-7.1463	-1.1443	12.971	0	0	0	0
5.4413	-7.1048	-1.2521	13.032	0	0	0	0
5.4168	-7.0571	-1.3607	13.087	0	0	0	0
5.3759	-7.0042	-1.4723	13.125	0	0	0	0
5.3177	-6.9509	-1.5884	13.146	0	0	0	0
5.2437	-6.9025	-1.708	13.159	0	0	0	0
5.158	-6.8631	-1.8275	13.168	0	0	0	0
5.0664	-6.8346	-1.9443	13.168	-1.1256	7.7343	0	0
4.9745	-6.8174	-2.0609	13.161	0	0	0	0
4.886	-6.8104	-2.1841	13.159	0	0	0	0
4.8014	-6.8108	-2.321	13.169	0	0	0	0
4.7182	-6.8146	-2.4749	13.188	0	0	-1.3282	7.6931
4.6325	-6.8181	-2.6439	13.203	0	0	0	0
4.5407	-6.8191	-2.8233	13.204	0	0	0	0
4.4409	-6.8181	-3.009	13.192	0	0	0	0
4.3325	-6.8173	-3.1975	13.175	0	0	0	0
4.2164	-6.8202	-3.3854	13.163	0	0	0	0
4.0941	-6.8291	-3.5704	13.167	0	0	0	0
3.9674	-6.8452	-3.7505	13.189	0	0	0	0
3.8373	-6.8686	-3.9231	13.23	0	0	0	0
3.7035	-6.8984	-4.0847	13.286	0	0	0	0
3.5647	-6.9323	-4.2325	13.349	0	0	0	0
3.4218	-6.9665	-4.366	13.408	0	0	0	0
3.279	-6.9962	-4.488	13.454	0	0	0	0
3.1415	-7.0187	-4.6055	13.488	0	0	0	0
3.012	-7.0339	-4.7283	13.521	0	0	0	0
2.8888	-7.0445	-4.8657	13.567	0	0	0	0
2.7686	-7.0548	-5.0224	13.632	0	0	0	0
2.6476	-7.0697	-5.1969	13.702	0	0	0	0
2.5219	-7.0929	-5.3821	13.759	0	0	0	0
2.3898	-7.1263	-5.5675	13.788	0	0	0	0
2.253	-7.1684	-5.7427	13.787	0	0	0	0
2.1158	-7.2162	-5.9006	13.766	0	0	0	0
1.9816	-7.2687	-6.0385	13.747	0	0	0	0
1.8505	-7.3277	-6.1575	13.746	0	0	0	0
1.7204	-7.3961	-6.2614	13.771	0	0	0	0
1.5889	-7.4767	-6.3537	13.821	0	0	0	0
1.4547	-7.5716	-6.4361	13.885	0	0	0	0
1.3176	-7.6801	-6.5085	13.949	0	0	0	0
1.1786	-7.7971	-6.5704	14.004	0	0	0	0
1.0394	-7.917	-6.6222	14.046	0	0	0	0
0.90226	-8.0376	-6.6644	14.073	0	0	0	0
0.76848	-8.1601	-6.6994	14.09	0	0	0	0
0.63841	-8.285	-6.7306	14.1	0	0	0	0
0.51201	-8.4105	-6.7612	14.106	0	0	0	0
0.3902	-8.5334	-6.7924	14.11	0	0	0	0
0.27494	-8.6489	-6.8237	14.114	0	0	0	0
0.16805	-8.7518	-6.8538	14.118	0	0	0	0
0.069658	-8.8397	-6.8814	14.122	0	0	0	0
-0.022775	-8.9146	-6.9058	14.125	-0.00233	-1.5899	0	0
-0.11394	-8.9821	-6.927	14.127	0	0	0	0
-0.20895	-9.0473	-6.9462	14.128	0	0	0	0
-0.31153	-9.113	-6.9644	14.128	0	0	0	0
-0.42258	-9.1787	-6.9807	14.128	0	0	0	0
-0.53995	-9.2422	-6.9926	14.128	0	0	0	0
-0.66023	-9.3012	-6.997	14.129	0	0	0	0
-0.7808	-9.356	-6.9916	14.136	0	0	-0.13772	-1.6761
-0.89992	-9.4106	-6.9751	14.151	0	0	0	0
-1.0159	-9.4699	-6.9463	14.178	0	0	0	0
-1.1268	-9.5371	-6.9051	14.218	0	0	0	0
-1.2308	-9.6122	-6.8518	14.265	0	0	0	0
-1.3287	-9.6942	-6.7858	14.3	0	0	0	0
-1.4252	-9.782	-6.7065	14.306	0	0	0	0
-1.5263	-9.8746	-6.6133	14.276	0	0	0	0
-1.6352	-9.9705	-6.5067	14.213	0	0	0	0
-1.7507	-10.067	-6.3881	14.127	0	0	0	0
-1.868	-10.162	-6.2603	14.038	0	0	0	0
-1.9819	-10.251	-6.1273	13.961	0	0	0	0
-2.0879	-10.334	-5.9924	13.904	0	0	0	0
-2.1833	-10.413	-5.8566	13.857	0	0	0	0
-2.2671	-10.487	-5.7192	13.803	0	0	0	0
-2.3411	-10.558	-5.5809	13.731	0	0	0	0
-2.409	-10.627	-5.444	13.644	0	0	0	0
-2.4761	-10.697	-5.3126	13.554	0	0	0	0
-2.5484	-10.769	-5.1926	13.48	0	0	0	0
-2.6303	-10.844	-5.0902	13.442	0	0	0	0
-2.7237	-10.921	-5.0085	13.448	0	0	0	0
-2.8253	-10.998	-4.9455	13.489	0	0	0	0
-2.9269	-11.074	-4.8958	13.543	0	0	0	0
-3.0183	-11.143	-4.8543	13.589	0	0	0	0
