## Supplementary material for "How to control unpredictable others in court-net sports": Collegiate match data: u6_5_1.txt

-0.62888	13.112	2.0195	-9.9772	0	0	-0.63091	13.11
-0.63251	13.115	1.9799	-9.99	0	0	0	0
-0.63726	13.119	1.9413	-10.003	0	0	0	0
-0.6438	13.123	1.9052	-10.017	0	0	0	0
-0.65236	13.126	1.8717	-10.029	0	0	0	0
-0.66281	13.126	1.8406	-10.039	0	0	0	0
-0.67483	13.12	1.8124	-10.045	0	0	0	0
-0.68782	13.106	1.7881	-10.046	0	0	0	0
-0.70069	13.079	1.7682	-10.045	0	0	0	0
-0.71204	13.038	1.7514	-10.042	0	0	0	0
-0.72092	12.985	1.7364	-10.037	0	0	0	0
-0.7276	12.93	1.7215	-10.029	0	0	0	0
-0.73319	12.884	1.7052	-10.012	0	0	0	0
-0.73852	12.858	1.6856	-9.9867	0	0	0	0
-0.74358	12.856	1.6604	-9.9529	0	0	0	0
-0.74743	12.879	1.6271	-9.9151	0	0	0	0
-0.7481	12.923	1.5842	-9.8792	0	0	0	0
-0.74292	12.979	1.5312	-9.8493	0	0	0	0
-0.72921	13.037	1.469	-9.8266	0	0	0	0
-0.70509	13.091	1.3986	-9.8096	0	0	0	0
-0.67014	13.141	1.3207	-9.7965	0	0	0	0
-0.62556	13.191	1.2364	-9.7862	0	0	0	0
-0.574	13.242	1.1475	-9.7775	0	0	0	0
-0.51945	13.291	1.0575	-9.7676	0	0	0	0
-0.4665	13.333	0.97114	-9.7539	0.17129	-1.7393	0	0
-0.41916	13.362	0.89304	-9.7359	0	0	0	0
-0.38055	13.379	0.82661	-9.7147	0	0	0	0
-0.35236	13.387	0.77368	-9.6923	0	0	0	0
-0.33409	13.388	0.73456	-9.6702	0	0	0	0
-0.32329	13.386	0.708	-9.6497	0	0	0	0
-0.31663	13.38	0.69139	-9.6318	0	0	0	0
-0.31093	13.373	0.68142	-9.6182	0	0	0	0
-0.30373	13.365	0.6747	-9.6099	0	0	0	0
-0.29391	13.355	0.66814	-9.6045	0	0	0	0
-0.28198	13.346	0.65885	-9.5967	0	0	0	0
-0.26969	13.339	0.64414	-9.5813	0	0	0	0
-0.25916	13.339	0.62196	-9.556	0	0	0.29189	-1.3948
-0.25249	13.352	0.59195	-9.5229	0	0	0	0
-0.25163	13.383	0.55608	-9.4875	0	0	0	0
-0.25798	13.441	0.51814	-9.4556	0	0	0	0
-0.27183	13.528	0.48182	-9.4293	0	0	0	0
-0.2917	13.641	0.4491	-9.4061	0	0	0	0
-0.31404	13.764	0.41996	-9.3802	0	0	0	0
-0.33458	13.877	0.39292	-9.3458	0	0	0	0
-0.35062	13.964	0.36555	-9.3001	0	0	0	0
-0.36148	14.022	0.3353	-9.2442	0	0	0	0
-0.36751	14.055	0.30048	-9.1814	0	0	0	0
-0.36899	14.069	0.26106	-9.1146	0	0	0	0
-0.36573	14.071	0.21857	-9.0454	0	0	0	0
-0.35688	14.066	0.17565	-8.9746	0	0	0	0
-0.34129	14.057	0.13525	-8.9041	0	0	0	0
-0.31819	14.047	0.099572	-8.8381	0	0	0	0
-0.28807	14.036	0.069762	-8.781	0	0	0	0
-0.25265	14.026	0.046091	-8.7347	0	0	0	0
-0.21432	14.016	0.028161	-8.6979	0	0	0	0
-0.17555	14.008	0.014861	-8.6696	0	0	0	0
-0.13823	14.001	0.004492	-8.6503	0	0	0	0
-0.10249	13.994	-0.004716	-8.6409	0	0	0	0
-0.066166	13.988	-0.014025	-8.6417	-0.015578	4.3182	0	0
-0.025053	13.98	-0.024087	-8.6528	0	0	0	0
0.0261	13.97	-0.035221	-8.6733	0	0	0	0
0.091475	13.957	-0.047591	-8.7018	0	0	0	0
0.1716	13.939	-0.061332	-8.736	0	0	0	0
0.26224	13.916	-0.076772	-8.7738	0	0	0	0
0.35556	13.89	-0.094541	-8.8137	0	0	0	0
0.44283	13.862	-0.11526	-8.8551	0	0	0	0
0.51745	13.834	-0.13881	-8.8979	0	0	0	0
0.57656	13.809	-0.16393	-8.9434	0	0	0	0
0.62104	13.792	-0.18856	-8.9932	0	0	0	0
0.65432	13.79	-0.21066	-9.0491	0	0	0	0
0.68064	13.815	-0.22871	-9.1128	0	0	0.67897	13.512
0.70408	13.871	-0.24179	-9.185	0	0	0	0
0.7284	13.956	-0.24947	-9.2648	0	0	0	0
0.75684	14.058	-0.2519	-9.3506	0	0	0	0
0.79176	14.16	-0.25012	-9.4419	0	0	0	0
0.83394	14.246	-0.24597	-9.5407	0	0	0	0
0.88172	14.301	-0.24163	-9.6504	0	0	0	0
0.93155	14.311	-0.23884	-9.7729	0	0	0	0
0.9801	14.276	-0.2382	-9.9057	0	0	0	0
1.0254	14.211	-0.23933	-10.041	0	0	0	0
1.066	14.132	-0.24163	-10.17	0	0	0	0
1.101	14.051	-0.24482	-10.283	0	0	0	0
1.13	13.98	-0.24904	-10.373	0	0	0	0
1.1541	13.926	-0.25495	-10.438	0	0	0	0
1.1753	13.901	-0.26371	-10.481	0	0	0	0
1.1958	13.905	-0.27665	-10.509	0	0	0	0
1.2175	13.927	-0.29473	-10.531	0	0	0	0
1.2406	13.945	-0.31782	-10.554	0	0	0	0
1.2634	13.938	-0.34437	-10.583	0	0	0	0
1.2837	13.905	-0.37193	-10.618	0	0	0	0
1.2997	13.857	-0.39808	-10.656	0	0	0	0
1.3108	13.81	-0.42139	-10.694	0	0	0	0
1.3174	13.772	-0.44226	-10.73	0	0	0	0
1.3204	13.74	-0.46312	-10.762	0	0	0	0
1.3206	13.709	-0.48772	-10.788	0	0	0	0
1.3184	13.668	-0.51955	-10.809	0	0	0	0
1.314	13.608	-0.56025	-10.825	0	0	0	0
1.307	13.524	-0.60853	-10.84	0	0	0	0
1.2976	13.417	-0.66058	-10.86	0	0	0	0
1.286	13.303	-0.71182	-10.889	0	0	0	0
1.2728	13.205	-0.7585	-10.929	0	0	0	0
1.2576	13.14	-0.79851	-10.979	0	0	0	0
1.2393	13.118	-0.83149	-11.032	0	0	0	0
1.2169	13.139	-0.85827	-11.084	0	0	0	0
1.1903	13.2	-0.88003	-11.132	0	0	0	0
1.1601	13.29	-0.89776	-11.174	-0.8905	-11.198	0	0
1.1281	13.396	-0.91212	-11.212	0	0	0	0
1.0964	13.504	-0.92349	-11.247	0	0	0	0
1.0671	13.604	-0.93197	-11.28	0	0	0	0
1.0416	13.685	-0.93743	-11.312	0	0	0	0
1.0201	13.743	-0.93974	-11.343	0	0	0	0
1.0018	13.778	-0.93871	-11.376	0	0	0	0
0.98556	13.793	-0.93424	-11.415	0	0	0	0
0.97089	13.793	-0.92678	-11.461	0	0	0	0
0.95693	13.778	-0.91768	-11.511	0	0	0	0
0.94282	13.752	-0.9086	-11.559	0	0	0	0
0.92825	13.718	-0.90053	-11.602	0	0	0	0
0.91389	13.686	-0.89359	-11.637	0	0	0	0
0.90096	13.675	-0.88747	-11.663	0	0	0	0
0.89046	13.699	-0.88184	-11.68	0	0	0	0
0.88274	13.758	-0.87662	-11.688	0	0	0	0
0.87749	13.841	-0.87203	-11.69	0	0	0	0
0.87412	13.933	-0.86841	-11.687	0	0	0	0
0.87201	14.02	-0.86593	-11.681	0	0	0	0
0.87064	14.096	-0.86435	-11.677	0	0	-0.86061	-11.65
0.86966	14.164	-0.86315	-11.675	0	0	0	0
0.86905	14.229	-0.86164	-11.679	0	0	0	0
0.86915	14.294	-0.85906	-11.689	0	0	0	0
0.87067	14.358	-0.85476	-11.708	0	0	0	0
0.87462	14.412	-0.84838	-11.736	0	0	0	0
0.88194	14.453	-0.83999	-11.771	0	0	0	0
0.89312	14.479	-0.83005	-11.81	0	0	0	0
0.90756	14.491	-0.81912	-11.851	0	0	0	0
0.92332	14.491	-0.80774	-11.891	0	0	0	0
0.9382	14.481	-0.79629	-11.929	0	0	0	0
0.95155	14.459	-0.78512	-11.963	0	0	0	0
0.96456	14.424	-0.77473	-11.992	0	0	0	0
0.97918	14.375	-0.76558	-12.017	0	0	0	0
0.99686	14.313	-0.75771	-12.038	0	0	0	0
1.0178	14.247	-0.75034	-12.056	0	0	0	0
1.0414	14.186	-0.74199	-12.074	0	0	0	0
1.0671	14.139	-0.73088	-12.095	0	0	0	0
1.095	14.107	-0.71566	-12.121	0	0	0	0
1.1235	14.087	-0.69598	-12.151	0	0	0	0
1.15	14.076	-0.67237	-12.182	0	0	0	0
1.1712	14.069	-0.64559	-12.213	0	0	0	0
1.1854	14.062	-0.61653	-12.241	0	0	0	0
1.1927	14.049	-0.58646	-12.266	0	0	0	0
1.1946	14.027	-0.55717	-12.288	0	0	0	0
1.1929	13.993	-0.53065	-12.309	0	0	0	0
1.1897	13.948	-0.50825	-12.332	0	0	0	0
1.1853	13.899	-0.48997	-12.357	0	0	0	0
1.1776	13.854	-0.47437	-12.383	0	0	0	0
1.1621	13.817	-0.45912	-12.406	0	0	0	0
1.134	13.783	-0.44183	-12.426	0	0	0	0
1.0893	13.742	-0.42063	-12.44	0	0	0	0
1.0274	13.681	-0.39438	-12.451	0	0	0	0
0.95126	13.585	-0.36267	-12.459	0	0	0	0
0.86667	13.45	-0.32607	-12.467	0	0	0	0
0.77897	13.283	-0.28647	-12.478	0	0	0	0
0.69164	13.104	-0.24634	-12.493	0	0	0	0
0.60609	12.931	-0.20732	-12.511	0	0	0	0
0.52239	12.773	-0.1701	-12.531	0	0	0	0
0.44081	12.626	-0.13583	-12.55	0	0	0	0
0.36304	12.481	-0.10621	-12.565	0	0	0	0
0.29159	12.329	-0.082329	-12.574	0	0	0	0
0.22823	12.173	-0.064027	-12.577	0	0	0	0
0.173	12.021	-0.05034	-12.574	0	0	0	0
0.12431	11.877	-0.039806	-12.569	0	0	0	0
0.079405	11.747	-0.030931	-12.562	0	0	0	0
0.034668	11.64	-0.022972	-12.557	0.006454	11.413	0	0
-0.01428	11.562	-0.016127	-12.553	0	0	0	0
-0.07185	11.513	-0.010957	-12.549	0	0	0	0
-0.14077	11.487	-0.007888	-12.545	0	0	0	0
-0.22024	11.47	-0.00714	-12.541	0	0	0	0
-0.3057	11.449	-0.008764	-12.538	0	0	-0.35359	11.473
-0.39079	11.412	-0.012622	-12.536	0	0	0	0
-0.46986	11.354	-0.018233	-12.535	0	0	0	0
-0.53969	11.27	-0.024629	-12.536	0	0	0	0
-0.59994	11.159	-0.030522	-12.54	0	0	0	0
-0.65255	11.019	-0.034805	-12.546	0	0	0	0
-0.70073	10.858	-0.036906	-12.551	0	0	0	0
-0.748	10.691	-0.036874	-12.552	0	0	0	0
-0.79649	10.528	-0.035674	-12.549	0	0	0	0
-0.8457	10.371	-0.035695	-12.539	0	0	0	0
-0.89298	10.215	-0.040813	-12.524	0	0	0	0
-0.93512	10.057	-0.055741	-12.506	0	0	0	0
-0.97011	9.9001	-0.085094	-12.486	0	0	0	0
-0.99824	9.7519	-0.13235	-12.463	0	0	0	0
-1.0223	9.6254	-0.19876	-12.44	0	0	0	0
-1.0461	9.5331	-0.28292	-12.419	0	0	0	0
-1.0719	9.4792	-0.38151	-12.405	0	0	0	0
-1.098	9.4486	-0.48998	-12.4	0	0	0	0
-1.1204	9.4099	-0.60326	-12.409	0	0	0	0
-1.1359	9.3353	-0.71699	-12.429	0	0	0	0
-1.1448	9.2172	-0.82881	-12.46	0	0	0	0
-1.1495	9.0717	-0.93849	-12.498	0	0	0	0
-1.1532	8.9282	-1.0469	-12.542	0	0	0	0
-1.1584	8.817	-1.1552	-12.589	0	0	0	0
-1.166	8.7553	-1.2642	-12.639	0	0	0	0
-1.1757	8.7408	-1.3736	-12.691	0	0	0	0
-1.1859	8.7574	-1.4822	-12.743	0	0	0	0
-1.1942	8.7832	-1.5888	-12.794	0	0	0	0
-1.1972	8.7983	-1.6929	-12.845	-1.7012	-12.818	0	0
-1.1923	8.7907	-1.7939	-12.899	0	0	0	0
-1.1786	8.7608	-1.8907	-12.959	0	0	0	0
-1.1584	8.7209	-1.9821	-13.023	0	0	0	0
-1.1355	8.687	-2.0659	-13.088	0	0	0	0
-1.112	8.6674	-2.1397	-13.147	0	0	0	0
-1.0875	8.6595	-2.2012	-13.195	0	0	0	0
-1.0602	8.6564	-2.2492	-13.23	0	0	0	0
-1.0276	8.6522	-2.2849	-13.253	0	0	0	0
-0.98826	8.6437	-2.3117	-13.269	0	0	0	0
-0.94101	8.6302	-2.3347	-13.279	0	0	0	0
-0.88516	8.6139	-2.3593	-13.284	0	0	0	0
-0.8205	8.6001	-2.39	-13.286	0	0	0	0
-0.74824	8.5969	-2.4302	-13.286	0	0	-2.38	-13.251
-0.67188	8.6113	-2.4813	-13.288	0	0	0	0
-0.59615	8.645	-2.542	-13.294	0	0	0	0
-0.5252	8.6915	-2.6086	-13.31	0	0	0	0
-0.46223	8.7396	-2.6769	-13.338	0	0	0	0
-0.40996	8.7795	-2.7431	-13.379	0	0	0	0
-0.37065	8.8074	-2.8043	-13.431	0	0	0	0
-0.34572	8.8243	-2.8585	-13.492	0	0	0	0
-0.33459	8.8332	-2.9049	-13.558	0	0	0	0
-0.33418	8.8367	-2.9437	-13.624	0	0	0	0
-0.33939	8.8368	-2.9753	-13.684	0	0	0	0
-0.34384	8.8343	-3.0004	-13.734	0	0	0	0
-0.3406	8.829	-3.0208	-13.773	0	0	0	0
-0.3231	8.82	-3.0392	-13.798	0	0	0	0
-0.28612	8.806	-3.058	-13.811	0	0	0	0
-0.22643	8.7864	-3.078	-13.813	0	0	0	0
-0.14301	8.7616	-3.0978	-13.806	0	0	0	0
-0.037451	8.7341	-3.1144	-13.794	0	0	0	0
0.086025	8.7079	-3.1247	-13.783	0	0	0	0
0.22126	8.6856	-3.1273	-13.774	0	0	0	0
0.36184	8.6652	-3.1232	-13.771	0	0	0	0
0.50243	8.6397	-3.1144	-13.773	0	0	0	0
0.63923	8.6026	-3.1033	-13.78	0	0	0	0
0.76985	8.5529	-3.0923	-13.792	0	0	0	0
0.89306	8.4931	-3.0836	-13.805	0	0	0	0
1.0085	8.4226	-3.0794	-13.816	1.0462	8.5898	0	0
1.1169	8.3392	-3.0808	-13.819	0	0	0	0
1.2195	8.2427	-3.087	-13.81	0	0	0	0
1.3176	8.1346	-3.0953	-13.787	0	0	0	0
1.4124	8.0175	-3.1015	-13.747	0	0	0	0
1.5038	7.8974	-3.1009	-13.692	0	0	1.5579	7.7772
1.5903	7.7837	-3.0898	-13.622	0	0	0	0
1.6697	7.6854	-3.0659	-13.539	0	0	0	0
1.7402	7.6083	-3.0286	-13.445	0	0	0	0
1.8011	7.5535	-2.9785	-13.344	0	0	0	0
1.8531	7.518	-2.9176	-13.241	0	0	0	0
1.8973	7.4972	-2.8486	-13.142	0	0	0	0
1.9349	7.4879	-2.774	-13.048	0	0	0	0
1.9685	7.4885	-2.6949	-12.964	0	0	0	0
2.0022	7.5003	-2.6112	-12.888	0	0	0	0
2.0402	7.5264	-2.5211	-12.816	0	0	0	0
2.0835	7.571	-2.422	-12.743	0	0	0	0
2.1293	7.636	-2.3128	-12.661	0	0	0	0
2.1719	7.7151	-2.196	-12.561	0	0	0	0
2.2056	7.7957	-2.0769	-12.439	0	0	0	0
2.2269	7.8673	-1.9605	-12.297	0	0	0	0
2.2349	7.9285	-1.8498	-12.136	0	0	0	0
2.2301	7.9841	-1.7464	-11.96	0	0	0	0
2.2137	8.0403	-1.6514	-11.771	0	0	0	0
2.1878	8.1014	-1.5678	-11.575	0	0	0	0
2.1555	8.1698	-1.5002	-11.379	0	0	0	0
2.1208	8.2487	-1.452	-11.188	0	0	0	0
2.0873	8.3403	-1.4232	-11.005	0	0	0	0
2.0578	8.4403	-1.4105	-10.829	0	0	0	0
2.0328	8.5386	-1.4093	-10.658	0	0	0	0
2.0106	8.6286	-1.4157	-10.487	0	0	0	0
1.9877	8.7136	-1.4275	-10.311	0	0	0	0
1.9611	8.8025	-1.4439	-10.128	0	0	0	0
1.9295	8.9031	-1.4655	-9.9381	0	0	0	0
1.8939	9.0165	-1.4925	-9.7404	0	0	0	0
1.8568	9.1342	-1.5245	-9.5352	0	0	0	0
1.8201	9.2403	-1.56	-9.3255	0	0	0	0
1.7851	9.3183	-1.596	-9.1164	0	0	0	0
1.7515	9.3602	-1.6287	-8.9126	0	0	0	0
1.7185	9.3712	-1.6542	-8.7177	0	0	0	0
1.6852	9.3674	-1.6692	-8.5336	0	0	0	0
1.6511	9.3701	-1.6719	-8.3601	0	0	0	0
1.6159	9.398	-1.6622	-8.1945	0	0	0	0
1.579	9.4613	-1.6413	-8.0329	0	0	0	0
1.5395	9.5601	-1.6112	-7.8718	0	0	0	0
1.4979	9.6857	-1.5728	-7.7089	0	0	0	0
1.4554	9.8268	-1.5266	-7.5424	0	0	0	0
1.4131	9.973	-1.4722	-7.3728	0	0	0	0
1.3718	10.115	-1.4094	-7.2028	0	0	0	0
1.3321	10.243	-1.3393	-7.0355	0	0	0	0
1.2942	10.358	-1.2629	-6.8715	0	0	0	0
1.2584	10.465	-1.1803	-6.7106	0	0	0	0
1.225	10.574	-1.0922	-6.5536	1.235	10.152	0	0
1.1953	10.683	-1.001	-6.4025	0	0	0	0
1.1703	10.782	-0.91	-6.2595	0	0	0	0
1.1493	10.866	-0.82273	-6.1261	0	0	0	0
1.1296	10.939	-0.74207	-5.9999	0	0	0	0
1.1066	11.014	-0.66984	-5.8758	0	0	0	0
1.0762	11.108	-0.60658	-5.7494	0	0	0	0
1.0355	11.231	-0.55169	-5.6201	0	0	0	0
0.98314	11.383	-0.50383	-5.4907	0	0	0	0
0.92063	11.548	-0.46155	-5.3635	0	0	-0.46309	-5.3495
0.85189	11.699	-0.42367	-5.2386	0	0	0	0
0.78248	11.815	-0.38949	-5.1165	0	0	0	0
0.71778	11.888	-0.35861	-4.9994	0	0	0	0
0.66128	11.918	-0.33033	-4.8901	0	0	0	0
0.61374	11.911	-0.30326	-4.7881	0	0	0	0
0.5737	11.875	-0.27574	-4.6891	0	0	0	0
0.53862	11.822	-0.24655	-4.5886	0	0	0	0
0.50515	11.77	-0.21521	-4.4827	0	0	0	0
0.46875	11.738	-0.18182	-4.3695	0	0	0	0
0.42334	11.747	-0.14723	-4.2501	0	0	0	0
0.36195	11.808	-0.1133	-4.1316	0	0	0	0
0.27899	11.929	-0.082531	-4.0261	0	0	0	0
0.17281	12.103	-0.056852	-3.9446	0	0	0	0
0.046328	12.313	-0.036942	-3.8914	0	0	0	0
-0.094588	12.529	-0.022467	-3.8624	0	0	0	0
-0.24362	12.721	-0.012842	-3.8491	0	0	0	0
-0.39562	12.867	-0.007759	-3.8432	0	0	0	0
-0.54696	12.952	-0.00716	-3.8403	0	0	0	0
-0.69572	12.972	-0.010958	-3.8385	0	0	0	0
-0.84146	12.936	-0.018985	-3.8362	0	0	0	0
-0.98329	12.863	-0.031063	-3.8316	0	0	0	0
-1.1182	12.777	-0.046669	-3.8228	0	0	0	0
-1.2427	12.699	-0.06435	-3.8087	0	0	0	0
-1.3553	12.651	-0.081735	-3.7906	0	0	0	0
-1.4591	12.647	-0.096529	-3.772	0	0	0	0
-1.5597	12.681	-0.10772	-3.7569	0	0	0	0
-1.6623	12.733	-0.11619	-3.7474	-1.6843	12.944	0	0
-1.7698	12.779	-0.12452	-3.7446	0	0	0	0
-1.8834	12.806	-0.13638	-3.7485	0	0	0	0
-2.0012	12.815	-0.15572	-3.7591	0	0	0	0
-2.1183	12.819	-0.18571	-3.7752	0	0	0	0
-2.2286	12.829	-0.22737	-3.7945	0	0	0	0
-2.328	12.842	-0.27887	-3.8123	0	0	0	0
-2.4173	12.841	-0.33635	-3.8243	0	0	-2.4586	13.087
-2.503	12.813	-0.39548	-3.8292	0	0	0	0
-2.5944	12.763	-0.45257	-3.8293	0	0	0	0
-2.6997	12.704	-0.50505	-3.8288	0	0	0	0
-2.8225	12.652	-0.55171	-3.8305	0	0	0	0
-2.9595	12.606	-0.59296	-3.8341	0	0	0	0
-3.1024	12.565	-0.63064	-3.8358	0	0	0	0
-3.2436	12.524	-0.66751	-3.8305	0	0	0	0
-3.3799	12.482	-0.70721	-3.8166	0	0	0	0
-3.5109	12.443	-0.75454	-3.7953	0	0	0	0
-3.6358	12.411	-0.81419	-3.7669	-0.77444	-3.7968	0	0
-3.7527	12.384	-0.88899	-3.7295	0	0	0	0
-3.8603	12.362	-0.97967	-3.6834	0	0	0	0
-3.9567	12.342	-1.0854	-3.6347	0	0	0	0
-4.0392	12.319	-1.2041	-3.5948	0	0	0	0
-4.1063	12.291	-1.3315	-3.5772	0	0	0	0
-4.159	12.264	-1.463	-3.5917	0	0	0	0
-4.1993	12.243	-1.5946	-3.6377	0	0	0	0
-4.2296	12.227	-1.7242	-3.7057	0	0	0	0
-4.2526	12.218	-1.8507	-3.7841	0	0	0	0
-4.2706	12.214	-1.9738	-3.8642	0	0	0	0
-4.2853	12.213	-2.0933	-3.9417	0	0	0	0
-4.2981	12.216	-2.2088	-4.0156	0	0	-2.1706	-4.0854
-4.3105	12.224	-2.32	-4.0871	0	0	0	0
-4.3242	12.24	-2.4262	-4.1593	0	0	0	0
-4.3411	12.267	-2.5285	-4.2341	0	0	0	0
-4.3618	12.309	-2.631	-4.3091	0	0	0	0
-4.3847	12.366	-2.7402	-4.3797	0	0	0	0
-4.4068	12.432	-2.8622	-4.4455	0	0	0	0
-4.4255	12.495	-3.0003	-4.5128	0	0	0	0
-4.4395	12.543	-3.1545	-4.5909	0	0	0	0
-4.4489	12.572	-3.3218	-4.6867	0	0	0	0
