## Supplementary material for "How to control unpredictable others in court-net sports": Collegiate match data: u6_5_2.txt

-0.48883	12.484	2.521	-11.213	0	0	-0.47769	12.427
-0.52526	12.512	2.5079	-11.214	0	0	0	0
-0.56405	12.54	2.4885	-11.212	0	0	0	0
-0.60364	12.564	2.4633	-11.207	0	0	0	0
-0.64138	12.576	2.4338	-11.197	0	0	0	0
-0.67406	12.574	2.402	-11.186	0	0	0	0
-0.69872	12.562	2.3692	-11.175	0	0	0	0
-0.71356	12.547	2.3362	-11.166	0	0	0	0
-0.71824	12.538	2.3036	-11.16	0	0	0	0
-0.71315	12.541	2.273	-11.154	0	0	0	0
-0.69907	12.559	2.2475	-11.148	0	0	0	0
-0.67754	12.588	2.2319	-11.138	0	0	0	0
-0.65086	12.624	2.2314	-11.122	0	0	0	0
-0.62153	12.659	2.2502	-11.102	0	0	0	0
-0.59161	12.691	2.2902	-11.08	0	0	0	0
-0.56231	12.72	2.3499	-11.06	0	0	0	0
-0.53426	12.745	2.4255	-11.043	0	0	0	0
-0.508	12.762	2.5117	-11.031	0	0	0	0
-0.48397	12.77	2.6034	-11.026	0	0	0	0
-0.46239	12.767	2.6964	-11.027	0	0	0	0
-0.44318	12.751	2.7891	-11.034	0	0	0	0
-0.42582	12.721	2.8815	-11.046	0	0	0	0
-0.4097	12.677	2.9747	-11.062	0	0	0	0
-0.39503	12.621	3.0692	-11.082	0	0	0	0
-0.38279	12.561	3.1639	-11.104	3.1512	-11.058	0	0
-0.37392	12.505	3.2568	-11.128	0	0	0	0
-0.36863	12.461	3.3455	-11.152	0	0	0	0
-0.36648	12.431	3.4275	-11.172	0	0	0	0
-0.36674	12.415	3.5006	-11.189	0	0	0	0
-0.36861	12.41	3.5636	-11.203	0	0	3.5817	-11.148
-0.3712	12.415	3.617	-11.216	0	0	0	0
-0.37344	12.431	3.6622	-11.228	0	0	0	0
-0.37406	12.459	3.7014	-11.239	0	0	0	0
-0.37201	12.499	3.7361	-11.248	0	0	0	0
-0.36716	12.548	3.7664	-11.258	0	0	0	0
-0.36038	12.601	3.7924	-11.268	0	0	0	0
-0.35297	12.649	3.8139	-11.277	0	0	0	0
-0.34618	12.688	3.8316	-11.285	0	0	0	0
-0.34135	12.719	3.8467	-11.292	0	0	0	0
-0.34003	12.748	3.8601	-11.3	0	0	0	0
-0.34319	12.78	3.8716	-11.309	0	0	0	0
-0.34974	12.823	3.8809	-11.32	0	0	0	0
-0.35588	12.876	3.8878	-11.333	0	0	0	0
-0.35594	12.935	3.8922	-11.348	0	0	0	0
-0.34387	12.992	3.8949	-11.364	0	0	0	0
-0.31446	13.041	3.8968	-11.377	0	0	0	0
-0.26425	13.078	3.8991	-11.387	0	0	0	0
-0.19237	13.105	3.903	-11.393	0	0	0	0
-0.10119	13.117	3.9095	-11.394	0	0	0	0
0.004051	13.109	3.9196	-11.391	0	0	0	0
0.11746	13.081	3.9338	-11.386	0	0	0	0
0.23496	13.042	3.952	-11.382	0	0	0	0
0.35499	13.007	3.9738	-11.379	0	0	0	0
0.47724	12.984	3.9988	-11.378	0	0	0	0
0.601	12.973	4.0261	-11.38	0	0	0	0
0.72386	12.968	4.054	-11.383	0	0	0	0
0.84196	12.957	4.0792	-11.388	0	0	0	0
0.9522	12.925	4.0967	-11.392	0	0	0	0
1.0544	12.866	4.1014	-11.394	0	0	0	0
1.1518	12.785	4.088	-11.393	0	0	0	0
1.2503	12.698	4.0532	-11.388	0	0	0	0
1.3549	12.618	3.9957	-11.377	0	0	0	0
1.4683	12.551	3.9175	-11.363	0	0	0	0
1.589	12.492	3.8229	-11.345	0	0	0	0
1.7128	12.434	3.7186	-11.326	0	0	0	0
1.8347	12.367	3.611	-11.311	0	0	0	0
1.9519	12.283	3.504	-11.304	0	0	0	0
2.0637	12.178	3.3985	-11.309	0	0	0	0
2.1694	12.055	3.2929	-11.328	0	0	0	0
2.267	11.921	3.184	-11.361	0	0	0	0
2.3546	11.782	3.0688	-11.405	0	0	0	0
2.4325	11.643	2.9458	-11.457	0	0	0	0
2.5044	11.506	2.8165	-11.512	0	0	0	0
2.5763	11.367	2.6841	-11.57	2.496	11.267	0	0
2.6538	11.217	2.5521	-11.628	0	0	0	0
2.7389	11.047	2.4225	-11.682	0	0	0	0
2.8303	10.854	2.296	-11.726	0	0	0	0
2.9244	10.643	2.1722	-11.756	0	0	0	0
3.0173	10.426	2.0498	-11.766	0	0	0	0
3.1057	10.21	1.9268	-11.756	0	0	0	0
3.1878	9.9976	1.8012	-11.727	0	0	0	0
3.2628	9.7889	1.6727	-11.686	0	0	0	0
3.3313	9.5913	1.5429	-11.641	0	0	0	0
3.3944	9.419	1.414	-11.602	0	0	3.3992	9.2032
3.4533	9.2843	1.2886	-11.577	0	0	0	0
3.5094	9.1924	1.1695	-11.573	0	0	0	0
3.5644	9.1421	1.0608	-11.587	0	0	0	0
3.6197	9.1268	0.96669	-11.616	0	0	0	0
3.6751	9.1366	0.88975	-11.65	0	0	0	0
3.7295	9.1606	0.82889	-11.684	0	0	0	0
3.7819	9.1903	0.77995	-11.713	0	0	0	0
3.8321	9.2178	0.73743	-11.735	0	0	0	0
3.8814	9.2334	0.69579	-11.745	0	0	0	0
3.9306	9.2245	0.64981	-11.738	0	0	0	0
3.9793	9.1795	0.5948	-11.712	0	0	0	0
4.0266	9.0947	0.52739	-11.662	0	0	0	0
4.0707	8.9756	0.44652	-11.586	0	0	0	0
4.1088	8.8322	0.35425	-11.485	0	0	0	0
4.1361	8.6734	0.25636	-11.361	0	0	0	0
4.1477	8.5063	0.16202	-11.217	0	0	0	0
4.1413	8.3388	0.080679	-11.062	0	0	0	0
4.1193	8.1841	0.017685	-10.905	0	0	0	0
4.0885	8.0574	-0.027135	-10.756	0	0	0	0
4.0564	7.9676	-0.057565	-10.618	0	0	0	0
4.0281	7.9134	-0.078414	-10.49	0	0	0	0
4.0056	7.887	-0.093792	-10.365	0	0	0	0
3.9879	7.8795	-0.10649	-10.231	0	0	0	0
3.972	7.8832	-0.11812	-10.083	0	0	0	0
3.9539	7.8926	-0.12941	-9.9161	0	0	0	0
3.929	7.9043	-0.14053	-9.7379	0	0	0	0
3.8924	7.917	-0.15173	-9.5585	0	0	0	0
3.84	7.9304	-0.16351	-9.387	0	0	0	0
3.7693	7.9447	-0.17618	-9.2272	0	0	0	0
3.6809	7.9601	-0.18919	-9.0774	0	0	0	0
3.5791	7.9762	-0.20102	-8.934	0	0	0	0
3.4696	7.9923	-0.20943	-8.7927	0	0	0	0
3.3578	8.0076	-0.21186	-8.6495	0	0	0	0
3.2469	8.0218	-0.20608	-8.501	0	0	0	0
3.1376	8.0347	-0.19089	-8.3441	0	0	0	0
3.0294	8.0468	-0.16659	-8.176	0	0	0	0
2.9212	8.0593	-0.13461	-7.9971	0	0	0	0
2.8126	8.0741	-0.096929	-7.8122	0	0	0	0
2.7045	8.0941	-0.055914	-7.6303	-0.043233	-7.5301	0	0
2.5993	8.1221	-0.014261	-7.46	0	0	0	0
2.5004	8.1579	0.025715	-7.3055	0	0	0	0
2.4105	8.1993	0.063036	-7.1644	0	0	0	0
2.33	8.2448	0.098469	-7.0291	0	0	0	0
2.2581	8.2946	0.13402	-6.8907	0	0	0	0
2.1936	8.3491	0.17148	-6.7437	0	0	0	0
2.1355	8.4126	0.21076	-6.5875	0	0	0	0
2.0818	8.494	0.24989	-6.4241	0	0	0	0
2.0297	8.6034	0.28676	-6.2567	0	0	0	0
1.977	8.7462	0.32052	-6.0904	0	0	0	0
1.9228	8.9165	0.35157	-5.9327	0	0	0	0
1.868	9.0985	0.38121	-5.7919	0	0	0	0
1.8134	9.2747	0.41119	-5.674	0	0	0	0
1.7592	9.436	0.44271	-5.5816	0	0	0.42214	-5.4714
1.705	9.5833	0.47548	-5.5118	0	0	0	0
1.65	9.7221	0.50739	-5.4575	0	0	0	0
1.5938	9.8538	0.53498	-5.4092	0	0	0	0
1.5365	9.9731	0.55423	-5.3569	0	0	0	0
1.4779	10.076	0.56167	-5.2936	0	0	0	0
1.4172	10.165	0.55566	-5.218	0	0	0	0
1.3522	10.245	0.53703	-5.1359	0	0	0	0
1.2808	10.313	0.50865	-5.0551	0	0	0	0
1.2029	10.367	0.47425	-4.9804	0	0	0	0
1.1211	10.407	0.43732	-4.9123	0	0	0	0
1.0402	10.434	0.40057	-4.8496	0	0	0	0
0.96506	10.452	0.36601	-4.7908	0	0	0	0
0.89879	10.463	0.33518	-4.7352	0	0	0	0
0.84136	10.471	0.30903	-4.6849	0	0	0	0
0.79102	10.477	0.28781	-4.6433	0	0	0	0
0.74593	10.483	0.27065	-4.6122	0	0	0	0
0.70468	10.489	0.2552	-4.5903	0.73585	10.459	0	0
0.66669	10.495	0.23794	-4.5748	0	0	0	0
0.63281	10.499	0.2154	-4.5624	0	0	0	0
0.60467	10.501	0.1854	-4.5517	0	0	0	0
0.58281	10.499	0.14786	-4.5431	0	0	0	0
0.56617	10.49	0.1048	-4.5401	0	0	0	0
0.55317	10.476	0.059841	-4.5472	0	0	0	0
0.54309	10.457	0.01731	-4.5668	0	0	0	0
0.53675	10.437	-0.01902	-4.5976	0	0	0	0
0.53568	10.42	-0.047118	-4.636	0	0	0	0
0.54054	10.414	-0.066973	-4.6782	0	0	0	0
0.55054	10.417	-0.08002	-4.7209	0	0	0	0
0.56451	10.422	-0.088218	-4.761	0	0	0	0
0.58213	10.421	-0.093167	-4.7974	0	0	0	0
0.60379	10.415	-0.095427	-4.8312	0	0	0.57969	10.503
0.62982	10.406	-0.094409	-4.8653	0	0	0	0
0.66008	10.398	-0.089035	-4.9034	0	0	0	0
0.69476	10.39	-0.078645	-4.9495	0	0	0	0
0.73457	10.373	-0.063384	-5.0065	0	0	0	0
0.77963	10.34	-0.044159	-5.0729	0	0	0	0
0.82864	10.29	-0.022683	-5.1428	0	0	0	0
0.87881	10.235	-0.001504	-5.2072	0	0	0	0
0.92631	10.191	0.016561	-5.2589	0	0	0	0
0.96704	10.177	0.029297	-5.2965	0	0	0	0
0.99788	10.211	0.035235	-5.3251	0	0	0	0
1.0173	10.301	0.033067	-5.3545	0	0	0	0
1.0257	10.441	0.021233	-5.3961	0	0	0	0
