## Supplementary material for "How to control unpredictable others in court-net sports": Collegiate match data: u6_5_3.txt

0.40108	11.974	-3.1318	-11.616	0	0	0.40119	11.945
0.39122	11.972	-3.1917	-11.612	0	0	0	0
0.38028	11.971	-3.2372	-11.599	0	0	0	0
0.36892	11.973	-3.2703	-11.581	0	0	0	0
0.35841	11.98	-3.2944	-11.56	0	0	0	0
0.34987	11.995	-3.3131	-11.535	0	0	0	0
0.34393	12.022	-3.3293	-11.507	0	0	0	0
0.34111	12.062	-3.3442	-11.48	0	0	0	0
0.34229	12.115	-3.3578	-11.455	0	0	0	0
0.34881	12.176	-3.3701	-11.435	0	0	0	0
0.36219	12.237	-3.3812	-11.419	0	0	0	0
0.38339	12.292	-3.3908	-11.405	0	0	0	0
0.41226	12.337	-3.3968	-11.392	0	0	0	0
0.44723	12.37	-3.3952	-11.379	0	0	0	0
0.48494	12.386	-3.3806	-11.368	0	0	0	0
0.52072	12.382	-3.3483	-11.36	0	0	0	0
0.55025	12.361	-3.2956	-11.357	0	0	0	0
0.57136	12.333	-3.2232	-11.361	0	0	0	0
0.58447	12.305	-3.136	-11.372	0	0	0	0
0.59182	12.281	-3.0429	-11.39	0	0	0	0
0.59661	12.26	-2.9532	-11.412	0	0	0	0
0.60223	12.239	-2.8723	-11.437	0	0	0	0
0.61177	12.211	-2.7989	-11.461	0	0	0	0
0.62747	12.174	-2.7268	-11.485	-2.7364	-11.471	0	0
0.65015	12.127	-2.6473	-11.505	0	0	0	0
0.67917	12.075	-2.5535	-11.523	0	0	0	0
0.71317	12.031	-2.4424	-11.537	0	0	0	0
0.75115	12.012	-2.3167	-11.551	0	0	0	0
0.79296	12.034	-2.1824	-11.566	0	0	0	0
0.83889	12.103	-2.0463	-11.585	0	0	0	0
0.88889	12.215	-1.9132	-11.608	0	0	-1.9001	-11.528
0.94188	12.351	-1.786	-11.632	0	0	0	0
0.99549	12.481	-1.6653	-11.655	0	0	0	0
1.0471	12.582	-1.5503	-11.671	0	0	0	0
1.0954	12.642	-1.4384	-11.681	0	0	0	0
1.1407	12.666	-1.3266	-11.685	0	0	0	0
1.1833	12.672	-1.2119	-11.69	0	0	0	0
1.2218	12.676	-1.0929	-11.703	0	0	0	0
1.2542	12.686	-0.97104	-11.73	0	0	0	0
1.2798	12.701	-0.84967	-11.777	0	0	0	0
1.3006	12.717	-0.73274	-11.842	0	0	0	0
1.3212	12.729	-0.62319	-11.92	0	0	0	0
1.3474	12.734	-0.52214	-12.004	0	0	0	0
1.3843	12.73	-0.42839	-12.09	0	0	0	0
1.4341	12.716	-0.33884	-12.176	0	0	0	0
1.4944	12.69	-0.25041	-12.26	0	0	0	0
1.5595	12.65	-0.1621	-12.34	0	0	0	0
1.6243	12.597	-0.075607	-12.414	0	0	0	0
1.6865	12.532	0.005834	-12.479	0	0	0	0
1.7449	12.464	0.079171	-12.532	0	0	0	0
1.7977	12.403	0.14236	-12.575	0	0	0	0
1.8437	12.354	0.19488	-12.608	0	0	0	0
1.8834	12.322	0.23797	-12.634	0	0	0	0
1.9194	12.303	0.27398	-12.654	0	0	0	0
1.9558	12.295	0.30569	-12.672	0	0	0	0
1.9969	12.293	0.33552	-12.688	0	0	0	0
2.0467	12.295	0.36484	-12.704	0	0	0	0
2.108	12.295	0.39384	-12.72	0	0	0	0
2.1815	12.289	0.42213	-12.738	0	0	0	0
2.2661	12.27	0.44924	-12.76	0	0	0	0
2.3589	12.23	0.47485	-12.787	0	0	0	0
2.4555	12.159	0.49863	-12.819	0	0	0	0
2.5516	12.048	0.51956	-12.853	0	0	0	0
2.6442	11.899	0.53551	-12.885	0	0	0	0
2.7318	11.727	0.5434	-12.91	0	0	0	0
2.8139	11.554	0.5395	-12.927	0	0	0	0
2.8903	11.401	0.51999	-12.936	0	0	0	0
2.9604	11.278	0.4821	-12.94	0	0	0	0
3.0251	11.184	0.42521	-12.94	0	0	0	0
3.087	11.11	0.35084	-12.939	0	0	0	0
3.1498	11.046	0.26186	-12.942	0	0	0	0
3.2154	10.989	0.16224	-12.951	0	0	0	0
3.2839	10.94	0.057196	-12.967	0	0	0	0
3.3547	10.895	-0.047214	-12.986	0	0	0	0
3.4275	10.849	-0.14497	-13.005	0	0	0	0
3.5018	10.791	-0.23122	-13.022	0	0	0	0
3.5762	10.714	-0.30306	-13.035	0	0	0	0
3.6481	10.619	-0.35947	-13.043	0	0	0	0
3.7147	10.521	-0.40127	-13.048	0	0	0	0
3.7751	10.442	-0.43068	-13.05	0	0	0	0
3.8315	10.396	-0.45063	-13.05	0	0	0	0
3.8881	10.38	-0.46406	-13.049	0	0	0	0
3.949	10.385	-0.47321	-13.048	0	0	0	0
4.0162	10.4	-0.47934	-13.047	0	0	0	0
4.0886	10.422	-0.48294	-13.046	0	0	0	0
4.1624	10.449	-0.48431	-13.045	0	0	0	0
4.2333	10.483	-0.48398	-13.046	4.2726	10.379	0	0
4.2976	10.525	-0.48264	-13.048	0	0	0	0
4.353	10.569	-0.4809	-13.053	0	0	0	0
4.3981	10.607	-0.47908	-13.062	0	0	0	0
4.4331	10.635	-0.47738	-13.073	0	0	0	0
4.4606	10.649	-0.4759	-13.084	0	0	0	0
4.4845	10.649	-0.47466	-13.09	0	0	0	0
4.5086	10.636	-0.47374	-13.09	0	0	0	0
4.5354	10.611	-0.47351	-13.083	0	0	0	0
4.566	10.578	-0.47469	-13.071	0	0	0	0
4.6004	10.542	-0.47779	-13.055	0	0	4.5767	10.596
4.6379	10.513	-0.48274	-13.039	0	0	0	0
4.6768	10.501	-0.48881	-13.024	0	0	0	0
4.7141	10.508	-0.49531	-13.013	0	0	0	0
4.7451	10.526	-0.50227	-13.004	0	0	0	0
4.7655	10.541	-0.51063	-12.995	0	0	0	0
4.7725	10.535	-0.52169	-12.986	0	0	0	0
4.7647	10.498	-0.53643	-12.976	0	0	0	0
4.7421	10.422	-0.55492	-12.964	0	0	0	0
4.7065	10.311	-0.57576	-12.951	0	0	0	0
4.6625	10.182	-0.59608	-12.934	0	0	0	0
4.617	10.058	-0.61231	-12.912	0	0	0	0
4.5757	9.9633	-0.62098	-12.885	0	0	0	0
4.5415	9.9091	-0.61871	-12.854	0	0	0	0
4.5153	9.8958	-0.60184	-12.821	0	0	0	0
4.4972	9.9151	-0.56641	-12.791	0	0	0	0
4.4866	9.9532	-0.50918	-12.766	0	0	0	0
4.4815	9.9957	-0.42912	-12.748	0	0	0	0
4.4787	10.033	-0.32819	-12.741	0	0	0	0
4.4743	10.063	-0.2113	-12.744	0	0	0	0
4.464	10.088	-0.085369	-12.757	0	0	0	0
4.4442	10.115	0.042686	-12.776	0	0	0	0
4.4124	10.152	0.1678	-12.798	0	0	0	0
4.3681	10.202	0.28694	-12.818	0	0	0	0
4.3119	10.263	0.39917	-12.831	0	0	0	0
4.2441	10.323	0.50617	-12.836	0	0	0	0
4.1657	10.372	0.61164	-12.831	0	0	0	0
4.0799	10.401	0.71904	-12.819	0	0	0	0
3.9915	10.408	0.82995	-12.801	0	0	0	0
3.9051	10.395	0.94376	-12.779	0	0	0	0
3.8244	10.37	1.0587	-12.752	0	0	0	0
3.7517	10.344	1.1737	-12.722	0	0	0	0
3.6881	10.327	1.289	-12.689	0	0	0	0
3.6341	10.326	1.4058	-12.655	0	0	0	0
3.5883	10.341	1.5239	-12.618	0	0	0	0
3.5474	10.373	1.6408	-12.58	0	0	0	0
3.5066	10.417	1.7529	-12.538	0	0	0	0
3.4616	10.465	1.8585	-12.489	1.8947	-12.498	0	0
3.4089	10.515	1.9586	-12.432	0	0	0	0
3.3465	10.566	2.0566	-12.366	0	0	0	0
3.2742	10.625	2.1561	-12.293	0	0	0	0
3.1947	10.696	2.2589	-12.219	0	0	0	0
3.1123	10.781	2.365	-12.149	0	0	2.3444	-12.121
3.0321	10.872	2.473	-12.089	0	0	0	0
2.9572	10.955	2.5809	-12.043	0	0	0	0
2.8884	11.015	2.6868	-12.012	0	0	0	0
2.8242	11.053	2.7884	-11.995	0	0	0	0
2.7632	11.083	2.8835	-11.989	0	0	0	0
2.7061	11.12	2.9696	-11.991	0	0	0	0
2.655	11.17	3.0448	-11.998	0	0	0	0
2.6112	11.236	3.1076	-12.008	0	0	0	0
2.5723	11.321	3.1579	-12.019	0	0	0	0
2.5317	11.428	3.1967	-12.029	0	0	0	0
2.4812	11.56	3.2269	-12.034	0	0	0	0
2.4135	11.708	3.2527	-12.036	0	0	0	0
2.3248	11.857	3.278	-12.035	0	0	0	0
2.2165	11.993	3.3056	-12.035	0	0	0	0
2.094	12.103	3.3364	-12.041	0	0	0	0
1.9639	12.182	3.3697	-12.056	0	0	0	0
1.831	12.23	3.4039	-12.083	0	0	0	0
1.6966	12.256	3.4374	-12.12	0	0	0	0
1.5594	12.277	3.4684	-12.163	0	0	0	0
1.4179	12.31	3.4956	-12.211	0	0	0	0
1.2715	12.362	3.5178	-12.257	0	0	0	0
1.1215	12.434	3.5353	-12.299	0	0	0	0
0.9697	12.521	3.5492	-12.329	0	0	0	0
0.81607	12.619	3.5611	-12.347	0	0	0	0
0.65808	12.724	3.5724	-12.352	0	0	0	0
0.49275	12.829	3.5832	-12.347	0	0	0	0
0.31886	12.932	3.5919	-12.335	0	0	0	0
0.13756	13.033	3.5955	-12.319	0	0	0	0
-0.047885	13.132	3.59	-12.301	0	0	0	0
-0.23321	13.223	3.5713	-12.283	0	0	0	0
-0.41566	13.3	3.5356	-12.267	0	0	0	0
-0.59641	13.36	3.4803	-12.255	0	0	0	0
-0.77922	13.408	3.4055	-12.247	0	0	0	0
-0.96692	13.46	3.3151	-12.244	0	0	0	0
-1.1593	13.537	3.2157	-12.246	0	0	0	0
-1.3531	13.652	3.1152	-12.25	0	0	0	0
-1.5444	13.796	3.0191	-12.257	0	0	0	0
-1.7313	13.943	2.9291	-12.263	0	0	0	0
-1.9151	14.068	2.8431	-12.268	0	0	0	0
-2.0984	14.152	2.7562	-12.269	-2.0537	14.339	0	0
-2.2827	14.195	2.6624	-12.266	0	0	0	0
-2.4674	14.211	2.5574	-12.259	0	0	0	0
-2.6501	14.218	2.4411	-12.248	0	0	-2.6638	14.124
-2.8275	14.229	2.3175	-12.23	0	0	0	0
-2.9977	14.247	2.1918	-12.205	0	0	0	0
-3.1614	14.27	2.0678	-12.169	0	0	0	0
-3.3206	14.297	1.9468	-12.122	0	0	0	0
-3.4764	14.328	1.8279	-12.064	0	0	0	0
-3.6275	14.359	1.7081	-11.998	0	0	0	0
-3.7713	14.389	1.5838	-11.93	0	0	0	0
-3.9055	14.418	1.4528	-11.863	0	0	0	0
-4.0295	14.445	1.3158	-11.801	0	0	0	0
-4.145	14.469	1.1758	-11.746	0	0	0	0
-4.2534	14.491	1.0351	-11.697	0	0	0	0
-4.3534	14.51	0.89417	-11.649	0	0	0	0
-4.4431	14.526	0.75137	-11.596	0	0	0	0
-4.5222	14.538	0.60381	-11.533	0	0	0	0
-4.5926	14.546	0.4494	-11.46	0	0	0	0
-4.657	14.551	0.28874	-11.38	0	0	0	0
-4.7178	14.555	0.125	-11.299	0	0	0	0
-4.7767	14.56	-0.037345	-11.224	0	0	0	0
-4.8353	14.573	-0.19323	-11.16	0	0	0	0
-4.8948	14.6	-0.33719	-11.111	0	0	0	0
-4.9549	14.649	-0.4644	-11.074	0	0	0	0
-5.0121	14.721	-0.57276	-11.048	0	0	0	0
-5.0622	14.805	-0.66449	-11.025	0	0	0	0
-5.1018	14.886	-0.74597	-10.999	0	0	0	0
-5.1302	14.954	-0.82537	-10.962	0	0	0	0
-5.1485	15.009	-0.90989	-10.909	0	0	0	0
-5.1586	15.055	-1.0046	-10.839	0	0	0	0
-5.1624	15.098	-1.1129	-10.753	0	0	0	0
-5.1611	15.142	-1.2358	-10.658	0	0	0	0
-5.1549	15.183	-1.372	-10.557	0	0	0	0
-5.1432	15.209	-1.5173	-10.458	0	0	0	0
-5.1263	15.208	-1.6647	-10.362	0	0	0	0
-5.1072	15.178	-1.8054	-10.271	0	0	0	0
-5.0903	15.133	-1.9312	-10.185	0	0	0	0
-5.0786	15.088	-2.0366	-10.103	0	0	0	0
-5.0724	15.052	-2.1202	-10.024	-1.3071	-5.6597	0	0
-5.0693	15.028	-2.184	-9.9479	0	0	0	0
-5.0651	15.011	-2.2325	-9.8747	0	0	0	0
-5.0539	14.997	-2.2713	-9.8059	0	0	0	0
-5.0289	14.979	-2.3065	-9.7444	0	0	0	0
-4.9832	14.951	-2.3434	-9.6927	0	0	0	0
-4.9116	14.907	-2.3867	-9.6514	0	0	0	0
-4.8118	14.846	-2.4392	-9.6187	0	0	0	0
-4.6872	14.774	-2.5014	-9.5911	0	0	0	0
-4.5467	14.703	-2.5714	-9.5654	0	0	-1.6101	-5.5165
-4.4009	14.643	-2.6464	-9.539	0	0	0	0
-4.2579	14.597	-2.7245	-9.5091	0	0	0	0
-4.1229	14.571	-2.8048	-9.4715	0	0	0	0
-3.999	14.565	-2.8864	-9.4238	0	0	0	0
-3.885	14.574	-2.9681	-9.3674	0	0	0	0
-3.7748	14.582	-3.0486	-9.3073	0	0	0	0
-3.6608	14.579	-3.1274	-9.2493	0	0	0	0
-3.5378	14.565	-3.2041	-9.1978	0	0	0	0
-3.4038	14.541	-3.2771	-9.1561	0	0	0	0
-3.2594	14.504	-3.3437	-9.1248	0	0	0	0
-3.1077	14.445	-3.4015	-9.1014	0	0	0	0
-2.9542	14.357	-3.4502	-9.0811	0	0	0	0
-2.8052	14.243	-3.4928	-9.0575	0	0	0	0
-2.665	14.116	-3.5342	-9.0235	0	0	0	0
-2.5347	13.992	-3.5787	-8.9729	0	0	0	0
-2.4124	13.886	-3.6293	-8.9013	0	0	0	0
-2.294	13.803	-3.6876	-8.8064	0	0	0	0
-2.1749	13.742	-3.7535	-8.6899	0	0	0	0
-2.0514	13.698	-3.8255	-8.5583	0	0	0	0
-1.9213	13.667	-3.9008	-8.4209	0	0	0	0
-1.7846	13.643	-3.9762	-8.2858	0	0	0	0
-1.6432	13.622	-4.0501	-8.1574	0	0	0	0
-1.4997	13.597	-4.1223	-8.0357	0	0	0	0
-1.3544	13.549	-4.1938	-7.9181	0	0	0	0
-1.2065	13.465	-4.2648	-7.8016	0	0	0	0
-1.0573	13.341	-4.3348	-7.6857	0	0	0	0
-0.90982	13.188	-4.4017	-7.5735	0	0	0	0
-0.76629	13.024	-4.4633	-7.4711	0	0	0	0
-0.62629	12.864	-4.5178	-7.3832	0	0	0	0
-0.48857	12.718	-4.5651	-7.3111	0	0	0	0
-0.35455	12.589	-4.6052	-7.2541	0.57495	1.247	0	0
-0.2296	12.485	-4.6375	-7.2111	0	0	0.22871	0.49606
