## Supplementary material for "How to control unpredictable others in court-net sports": Collegiate match data: u6_7_1.txt

1.0796	-11.781	-1.5288	10.526	0	0	1.0766	-11.781
1.0687	-11.743	-1.5292	10.528	0	0	0	0
1.0607	-11.714	-1.5283	10.527	0	0	0	0
1.056	-11.697	-1.5253	10.52	0	0	0	0
1.0535	-11.694	-1.519	10.505	0	0	0	0
1.0508	-11.701	-1.5084	10.479	0	0	0	0
1.0447	-11.716	-1.4934	10.44	0	0	0	0
1.0322	-11.735	-1.4748	10.39	0	0	0	0
1.0117	-11.754	-1.4555	10.335	0	0	0	0
0.98353	-11.772	-1.4386	10.287	0	0	0	0
0.94995	-11.789	-1.4267	10.251	0	0	0	0
0.91424	-11.804	-1.421	10.233	0	0	0	0
0.87997	-11.818	-1.4219	10.233	0	0	0	0
0.85013	-11.83	-1.4297	10.252	0	0	0	0
0.8264	-11.843	-1.4441	10.289	0	0	0	0
0.80897	-11.855	-1.4639	10.339	0	0	0	0
0.79698	-11.868	-1.4863	10.394	0	0	0	0
0.78904	-11.879	-1.5085	10.445	-0.27677	1.8761	0	0
0.78347	-11.889	-1.5295	10.485	0	0	0	0
0.77844	-11.901	-1.551	10.511	0	0	0	0
0.77226	-11.915	-1.5768	10.525	0	0	0	0
0.76381	-11.935	-1.6103	10.53	0	0	0	0
0.75283	-11.963	-1.6534	10.529	0	0	0	0
0.73971	-11.998	-1.7057	10.527	0	0	0	0
0.72496	-12.038	-1.7647	10.526	0	0	0	0
0.70916	-12.081	-1.826	10.531	0	0	0	0
0.69312	-12.124	-1.8843	10.544	0	0	0	0
0.67769	-12.162	-1.9344	10.563	0	0	0	0
0.6636	-12.196	-1.9732	10.581	0	0	0	0
0.65152	-12.225	-2.0007	10.596	0	0	0	0
0.64194	-12.251	-2.0198	10.608	0	0	0	0
0.63493	-12.275	-2.0349	10.616	0	0	0	0
0.63004	-12.298	-2.0501	10.624	0	0	0	0
0.62628	-12.319	-2.0679	10.632	0	0	0	0
0.6224	-12.339	-2.0885	10.64	0	0	0	0
0.61731	-12.358	-2.1098	10.648	0	0	0	0
0.61039	-12.376	-2.1286	10.654	0	0	0	0
0.60169	-12.395	-2.1421	10.655	0	0	0	0
0.59191	-12.414	-2.1492	10.647	0	0	0	0
0.58199	-12.434	-2.1493	10.625	0	0	0	0
0.57259	-12.452	-2.1424	10.584	0	0	0	0
0.56397	-12.47	-2.129	10.522	0	0	0	0
0.5563	-12.487	-2.1103	10.44	0	0	0	0
0.5501	-12.504	-2.089	10.349	0	0	-0.8441	1.8246
0.54621	-12.524	-2.0687	10.26	0	0	0	0
0.54536	-12.545	-2.0527	10.186	0	0	0	0
0.54781	-12.567	-2.0427	10.133	0	0	0	0
0.55322	-12.59	-2.039	10.104	0	0	0	0
0.56068	-12.61	-2.0413	10.097	0	0	0	0
0.56867	-12.627	-2.0487	10.108	0	0	0	0
0.57527	-12.638	-2.0601	10.131	0	0	0	0
0.57818	-12.642	-2.0729	10.155	0	0	0	0
0.57479	-12.64	-2.0837	10.171	0	0	0	0
0.56209	-12.632	-2.0892	10.172	0	0	0	0
0.53693	-12.621	-2.0887	10.163	0	0	0	0
0.49686	-12.605	-2.0832	10.153	0	0	0	0
0.44118	-12.586	-2.0737	10.149	0	0	0	0
0.37143	-12.566	-2.0602	10.151	0	0	0	0
0.29127	-12.549	-2.0417	10.153	0	0	0	0
0.20604	-12.537	-2.0169	10.147	0	0	0	0
0.12174	-12.535	-1.9846	10.123	0	0	0	0
0.04387	-12.546	-1.9429	10.082	0	0	0	0
-0.023654	-12.569	-1.89	10.031	0	0	0	0
-0.078978	-12.606	-1.8245	9.9866	0	0	0	0
-0.12234	-12.656	-1.7473	9.9626	0	0	0	0
-0.1556	-12.715	-1.6617	9.9721	0	0	0	0
-0.18163	-12.776	-1.5725	10.017	0	0	0	0
-0.20372	-12.833	-1.4835	10.084	0	0	0	0
-0.22537	-12.883	-1.3957	10.15	0	0	0	0
-0.25015	-12.926	-1.3084	10.195	0	0	0	0
-0.28092	-12.966	-1.2223	10.22	0	0	0	0
-0.31874	-13.007	-1.1394	10.239	0	0	0	0
-0.36224	-13.052	-1.0615	10.271	0	0	0	0
-0.40833	-13.102	-0.98838	10.329	0	0	0	0
-0.45354	-13.157	-0.91794	10.416	0	0	0	0
-0.49501	-13.216	-0.84693	10.525	0	0	0	0
-0.53084	-13.278	-0.77274	10.643	0	0	0	0
-0.56026	-13.342	-0.69504	10.76	0	0	0	0
-0.58343	-13.408	-0.61607	10.875	0	0	0	0
-0.60111	-13.472	-0.53923	10.984	0	0	0	0
-0.61422	-13.531	-0.4673	11.084	0	0	0	0
-0.62364	-13.582	-0.4018	11.179	0	0	0	0
-0.6302	-13.623	-0.34314	11.275	0	0	0	0
-0.63475	-13.652	-0.29045	11.383	0	0	0	0
-0.63814	-13.673	-0.24199	11.515	-0.26003	-3.4829	0	0
-0.64131	-13.686	-0.19621	11.681	0	0	0	0
-0.64538	-13.694	-0.15265	11.883	0	0	0	0
-0.65174	-13.698	-0.11146	12.104	0	0	0	0
-0.66177	-13.7	-0.072663	12.321	0	0	0	0
-0.67621	-13.701	-0.035614	12.509	0	0	-0.64049	-13.705
-0.69453	-13.703	0.000623	12.655	0	0	0	0
-0.71471	-13.707	0.036594	12.754	0	0	0	0
-0.73408	-13.715	0.072181	12.809	0	0	0	0
-0.75056	-13.728	0.10657	12.831	0	0	0	0
-0.76352	-13.744	0.13821	12.831	0	0	0	0
-0.77365	-13.763	0.16547	12.818	0	0	0	0
-0.78216	-13.782	0.1881	12.802	0	0	0	0
-0.78985	-13.8	0.20819	12.788	0	0	0	0
-0.79685	-13.817	0.22976	12.78	0	0	0	0
-0.80292	-13.835	0.25788	12.783	0	0	0	0
-0.80773	-13.855	0.29763	12.8	0	0	0	0
-0.81081	-13.877	0.35263	12.832	0	0	0	0
-0.81166	-13.903	0.42371	12.88	0	0	0	0
-0.81009	-13.929	0.50826	12.937	0	0	0	0
-0.80633	-13.957	0.60061	12.995	0	0	0	0
-0.80106	-13.984	0.69396	13.044	0	0	0	0
-0.79523	-14.011	0.78214	13.079	0	0	0	0
-0.78995	-14.036	0.86003	13.093	0	0	0	0
-0.78608	-14.061	0.92402	13.084	0	0	0	0
-0.78403	-14.084	0.97335	13.055	0	0	0	0
-0.78373	-14.106	1.0104	13.013	0	0	0	0
-0.78492	-14.127	1.0396	12.971	0	0	0	0
-0.78718	-14.146	1.0657	12.943	0	0	0	0
-0.79008	-14.161	1.0927	12.939	0	0	0	0
-0.79318	-14.173	1.1229	12.966	0	0	0	0
-0.79614	-14.18	1.1569	13.027	0	0	0	0
-0.79866	-14.182	1.1927	13.12	0	0	0	0
-0.80036	-14.178	1.2273	13.238	0	0	0	0
-0.8008	-14.168	1.2583	13.372	0	0	0	0
-0.79948	-14.15	1.285	13.51	0	0	0	0
-0.79592	-14.126	1.3083	13.638	0	0	0	0
-0.78993	-14.094	1.3301	13.754	0	0	0	0
-0.78189	-14.058	1.3536	13.866	0	0	0	0
-0.77264	-14.019	1.3825	13.988	0	0	0	0
-0.76308	-13.98	1.4202	14.127	0	0	0	0
-0.75382	-13.945	1.4677	14.279	0	0	0	0
-0.7452	-13.915	1.5229	14.425	0	0	0	0
-0.73732	-13.889	1.5818	14.536	0	0	0	0
-0.73014	-13.866	1.641	14.59	0	0	0	0
-0.72353	-13.847	1.6986	14.59	0	0	0	0
-0.71725	-13.831	1.755	14.555	0	0	0	0
-0.71088	-13.817	1.8125	14.513	0	0	0	0
-0.70369	-13.804	1.8742	14.486	1.8399	14.375	0	0
-0.69476	-13.789	1.9432	14.488	0	0	0	0
-0.68347	-13.77	2.0205	14.52	0	0	0	0
-0.66999	-13.744	2.1046	14.576	0	0	0	0
-0.65511	-13.709	2.1922	14.64	0	0	0	0
-0.63963	-13.667	2.2794	14.698	0	0	0	0
-0.62393	-13.62	2.3635	14.737	0	0	0	0
-0.60836	-13.569	2.4423	14.751	0	0	0	0
-0.59367	-13.517	2.5141	14.739	0	0	0	0
-0.58115	-13.469	2.5769	14.707	0	0	0	0
-0.57207	-13.424	2.6297	14.663	0	0	0	0
-0.56698	-13.385	2.673	14.619	0	0	0	0
-0.56548	-13.351	2.7084	14.588	0	0	0	0
-0.56668	-13.322	2.738	14.578	0	0	0	0
-0.56979	-13.297	2.7633	14.596	0	0	0	0
-0.57445	-13.273	2.7847	14.637	0	0	0	0
-0.58095	-13.25	2.8019	14.691	0	0	0	0
-0.59007	-13.226	2.8149	14.745	0	0	2.8305	14.787
-0.60267	-13.2	2.8244	14.785	0	0	0	0
-0.61917	-13.171	2.8325	14.805	0	0	0	0
-0.63918	-13.14	2.8423	14.8	0	0	0	0
-0.66162	-13.109	2.857	14.769	0	0	0	0
-0.68525	-13.077	2.8788	14.712	0	0	0	0
-0.70906	-13.042	2.9082	14.636	0	0	0	0
-0.73254	-13.001	2.9425	14.554	0	0	0	0
-0.75537	-12.95	2.9772	14.484	0	0	0	0
-0.77738	-12.885	3.0081	14.443	0	0	0	0
-0.79876	-12.806	3.0331	14.435	0	0	0	0
-0.81994	-12.713	3.0503	14.445	0	0	0	0
-0.84142	-12.61	3.0573	14.45	0	0	0	0
-0.86365	-12.503	3.0522	14.436	0	0	0	0
-0.88694	-12.4	3.034	14.408	0	0	0	0
-0.9113	-12.307	3.0036	14.385	0	0	0	0
-0.93622	-12.227	2.9635	14.391	0	0	0	0
-0.96073	-12.164	2.9174	14.433	0	0	0	0
-0.98373	-12.118	2.8696	14.507	0	0	0	0
-1.0047	-12.088	2.8241	14.597	0	0	0	0
-1.0242	-12.071	2.7835	14.685	0	0	0	0
-1.0441	-12.065	2.7482	14.754	0	0	0	0
-1.0682	-12.066	2.715	14.79	0	0	0	0
-1.1015	-12.072	2.6792	14.785	0	0	0	0
-1.1492	-12.082	2.636	14.738	0	0	0	0
-1.2149	-12.093	2.5826	14.657	0	0	0	0
-1.2993	-12.104	2.519	14.557	0	0	0	0
-1.4007	-12.114	2.4469	14.462	0	0	0	0
-1.5153	-12.119	2.3689	14.394	0	0	0	0
-1.6382	-12.12	2.2871	14.367	0	0	0	0
-1.7628	-12.117	2.2038	14.382	0	0	0	0
-1.8821	-12.111	2.1211	14.432	0	0	0	0
-1.9899	-12.1	2.0394	14.498	0	0	0	0
-2.0821	-12.085	1.9577	14.556	0	0	0	0
-2.1579	-12.062	1.8748	14.584	0	0	0	0
-2.2199	-12.031	1.79	14.573	0	0	0	0
-2.2733	-11.991	1.7036	14.53	0	0	0	0
-2.3245	-11.942	1.6164	14.473	0	0	0	0
-2.3791	-11.881	1.5311	14.423	0	0	0	0
-2.4404	-11.807	1.4513	14.386	0	0	0	0
-2.509	-11.72	1.3805	14.356	0	0	0	0
-2.5826	-11.625	1.3206	14.324	0	0	0	0
-2.6565	-11.528	1.271	14.288	0	0	0	0
-2.7251	-11.435	1.23	14.253	0	0	0	0
-2.7839	-11.353	1.1951	14.22	0	0	0	0
-2.8305	-11.284	1.1647	14.189	-2.8512	-11.255	0	0
-2.8654	-11.23	1.1367	14.155	0	0	0	0
-2.8905	-11.189	1.109	14.114	0	0	0	0
-2.909	-11.16	1.0807	14.065	0	0	0	0
-2.9246	-11.139	1.0533	14.013	0	0	0	0
-2.9409	-11.12	1.0302	13.966	0	0	0	0
-2.9599	-11.097	1.0137	13.929	0	0	0	0
-2.9818	-11.068	1.0044	13.905	0	0	0	0
-3.0037	-11.032	1.0013	13.891	0	0	-2.9786	-11.006
-3.0204	-10.99	1.0036	13.885	0	0	0	0
-3.0253	-10.943	1.0107	13.882	0	0	0	0
-3.0124	-10.894	1.0222	13.88	0	0	0	0
-2.9785	-10.848	1.0376	13.879	0	0	0	0
-2.9234	-10.803	1.0553	13.875	0	0	0	0
-2.8501	-10.758	1.0735	13.871	0	0	0	0
-2.7647	-10.711	1.0915	13.865	0	0	0	0
-2.6747	-10.661	1.1097	13.858	0	0	0	0
-2.5883	-10.607	1.1288	13.852	0	0	0	0
-2.5123	-10.55	1.1483	13.848	0	0	0	0
-2.4519	-10.494	1.1655	13.85	0	0	0	0
-2.4094	-10.44	1.1761	13.864	0	0	0	0
-2.3853	-10.391	1.1753	13.895	0	0	0	0
-2.3771	-10.345	1.1576	13.946	0	0	0	0
-2.3808	-10.301	1.1167	14.017	0	0	0	0
-2.392	-10.256	1.0462	14.102	0	0	0	0
-2.4065	-10.204	0.93995	14.182	0	0	0	0
-2.4203	-10.144	0.79113	14.232	0	0	0	0
-2.4299	-10.075	0.5898	14.225	0	0	0	0
-2.4334	-10.004	0.32193	14.141	0	0	0	0
-2.4315	-9.9333	-0.027334	13.97	0	0	0	0
-2.4265	-9.8695	-0.46246	13.726	0	0	0	0
-2.4211	-9.8153	-0.95823	13.447	0	0	0	0
-2.4174	-9.7695	-1.4348	13.212	0	0	0	0
-2.4176	-9.7255	-1.7322	13.148	0	0	0	0
-2.4237	-9.6725	-1.6102	13.432	-4.3467	11.635	0	0
-2.4374	-9.6005	-0.82293	14.234	0	0	-4.3461	11.637
-2.4589	-9.5032	0.75515	15.635	0	0	0	0
