## Supplementary material for "How to control unpredictable others in court-net sports": Collegiate match data: u6_7_2.txt

0.37504	12.752	-3.0799	-11.848	0	0	0.37864	12.723
0.367	12.765	-3.1097	-11.869	0	0	0	0
0.3554	12.78	-3.1289	-11.877	0	0	0	0
0.34143	12.796	-3.1418	-11.875	0	0	0	0
0.32711	12.811	-3.1514	-11.869	0	0	0	0
0.31444	12.818	-3.1598	-11.86	0	0	0	0
0.30465	12.815	-3.1673	-11.852	0	0	0	0
0.29796	12.805	-3.1737	-11.845	0	0	0	0
0.29389	12.792	-3.1786	-11.841	0	0	0	0
0.29176	12.781	-3.1817	-11.839	0	0	0	0
0.29119	12.773	-3.1825	-11.84	0	0	0	0
0.29218	12.768	-3.1809	-11.843	0	0	0	0
0.29522	12.764	-3.1762	-11.848	0	0	0	0
0.30114	12.762	-3.1681	-11.855	0	0	0	0
0.31091	12.76	-3.1563	-11.862	0	0	0	0
0.32506	12.756	-3.1414	-11.869	-3.1491	-11.854	0	0
0.34296	12.752	-3.1246	-11.872	0	0	0	0
0.36222	12.745	-3.1075	-11.871	0	0	0	0
0.37962	12.738	-3.0916	-11.865	0	0	0	0
0.39305	12.731	-3.0778	-11.855	0	0	0	0
0.40236	12.725	-3.0666	-11.843	0	0	0	0
0.40895	12.722	-3.0584	-11.831	0	0	0	0
0.41491	12.724	-3.0537	-11.821	0	0	0	0
0.42245	12.734	-3.0526	-11.814	0	0	0	0
0.4335	12.759	-3.0549	-11.81	0	0	0	0
0.44954	12.802	-3.06	-11.808	0	0	0	0
0.47171	12.865	-3.0673	-11.805	0	0	0	0
0.50078	12.944	-3.0763	-11.801	0	0	0	0
0.53729	13.034	-3.0871	-11.795	0	0	0	0
0.58167	13.126	-3.1	-11.784	0	0	0	0
0.63414	13.211	-3.1152	-11.77	0	0	0	0
0.69465	13.28	-3.1315	-11.755	0	0	0	0
0.76246	13.326	-3.1474	-11.741	0	0	-3.1568	-11.689
0.83553	13.344	-3.1613	-11.73	0	0	0	0
0.91061	13.335	-3.1725	-11.724	0	0	0	0
0.98382	13.307	-3.1799	-11.721	0	0	0	0
1.0513	13.267	-3.1822	-11.721	0	0	0	0
1.1102	13.221	-3.1775	-11.723	0	0	0	0
1.1589	13.17	-3.1636	-11.727	0	0	0	0
1.1972	13.115	-3.1387	-11.731	0	0	0	0
1.225	13.062	-3.102	-11.734	0	0	0	0
1.2426	13.018	-3.0549	-11.737	0	0	0	0
1.25	12.994	-3.0002	-11.738	0	0	0	0
1.2486	12.995	-2.9421	-11.741	0	0	0	0
1.2409	13.02	-2.8846	-11.745	0	0	0	0
1.2298	13.061	-2.8306	-11.752	0	0	0	0
1.217	13.108	-2.7814	-11.762	0	0	0	0
1.2017	13.152	-2.7371	-11.771	0	0	0	0
1.1807	13.184	-2.6975	-11.781	0	0	0	0
1.1497	13.197	-2.6622	-11.789	0	0	0	0
1.1053	13.188	-2.63	-11.795	0	0	0	0
1.0466	13.152	-2.5989	-11.8	0	0	0	0
0.97633	13.088	-2.5659	-11.804	0	0	0	0
0.8998	13.003	-2.5257	-11.807	0	0	0	0
0.82226	12.912	-2.4725	-11.811	0	0	0	0
0.74721	12.836	-2.4018	-11.816	0	0	0	0
0.67559	12.792	-2.3125	-11.823	0	0	0	0
0.6054	12.785	-2.2079	-11.833	0	0	0	0
0.53225	12.81	-2.0931	-11.844	0	0	0	0
0.45204	12.854	-1.9728	-11.854	0	0	0	0
0.36409	12.898	-1.8499	-11.865	0	0	0	0
0.27165	12.918	-1.7259	-11.878	0	0	0	0
0.17914	12.897	-1.6012	-11.897	0	0	0	0
0.088936	12.832	-1.4765	-11.924	0	0	0	0
0.000971	12.734	-1.3522	-11.959	0	0	0	0
-0.085669	12.627	-1.23	-12	0	0	0	0
-0.17214	12.529	-1.1123	-12.042	0	0	0	0
-0.26032	12.457	-1.0016	-12.085	0	0	0	0
-0.35322	12.419	-0.8989	-12.128	0	0	0	0
-0.45496	12.417	-0.80342	-12.175	0	0	0	0
-0.56909	12.441	-0.71291	-12.227	0	0	0	0
-0.69593	12.474	-0.6247	-12.284	0	0	0	0
-0.83216	12.498	-0.53716	-12.346	0	0	0	0
-0.97275	12.5	-0.45072	-12.41	0	0	0	0
-1.113	12.475	-0.36777	-12.471	0	0	0	0
-1.2489	12.424	-0.29119	-12.527	0	0	0	0
-1.3774	12.346	-0.22316	-12.577	0	0	0	0
-1.4958	12.246	-0.16493	-12.621	0	0	0	0
-1.6027	12.132	-0.11717	-12.658	-1.6253	11.934	0	0
-1.6982	12.016	-0.079879	-12.69	0	0	0	0
-1.7827	11.902	-0.051976	-12.716	0	0	0	0
-1.856	11.792	-0.031542	-12.737	0	0	0	0
-1.9189	11.687	-0.01637	-12.754	0	0	0	0
-1.9734	11.589	-0.004479	-12.766	0	0	0	0
-2.0223	11.506	0.005401	-12.774	0	0	0	0
-2.0679	11.445	0.013498	-12.781	0	0	0	0
-2.1106	11.412	0.019193	-12.785	0	0	0	0
-2.1502	11.402	0.021669	-12.787	0	0	0	0
-2.1866	11.408	0.020628	-12.787	0	0	0	0
-2.2204	11.413	0.016582	-12.787	0	0	-2.2417	11.469
-2.253	11.407	0.010592	-12.788	0	0	0	0
-2.2868	11.382	0.003723	-12.791	0	0	0	0
-2.3235	11.338	-0.003375	-12.797	0	0	0	0
-2.3634	11.28	-0.01068	-12.806	0	0	0	0
-2.4054	11.211	-0.018904	-12.818	0	0	0	0
-2.4474	11.131	-0.029163	-12.829	0	0	0	0
-2.4873	11.048	-0.042161	-12.838	0	0	0	0
-2.5236	10.972	-0.05764	-12.841	0	0	0	0
-2.5559	10.92	-0.07448	-12.836	0	0	0	0
-2.5851	10.9	-0.090776	-12.822	0	0	0	0
-2.6123	10.909	-0.10334	-12.797	0	0	0	0
-2.6375	10.934	-0.10728	-12.765	0	0	0	0
-2.6614	10.962	-0.096484	-12.727	0	0	0	0
-2.6852	10.986	-0.065195	-12.686	0	0	0	0
-2.7095	11.005	-0.00989	-12.644	0	0	0	0
-2.7327	11.017	0.069107	-12.602	0	0	0	0
-2.7518	11.024	0.16734	-12.559	0	0	0	0
-2.7636	11.03	0.27774	-12.517	0	0	0	0
-2.7654	11.038	0.39341	-12.479	0	0	0	0
-2.7552	11.054	0.50991	-12.444	0	0	0	0
-2.7312	11.081	0.62508	-12.416	0	0	0	0
-2.6927	11.123	0.73756	-12.393	0	0	0	0
-2.6399	11.178	0.84604	-12.379	0	0	0	0
-2.5744	11.24	0.95018	-12.372	0	0	0	0
-2.4993	11.301	1.0513	-12.371	0	0	0	0
-2.4187	11.36	1.1523	-12.376	0	0	0	0
-2.3354	11.416	1.2571	-12.387	0	0	0	0
-2.25	11.472	1.3703	-12.405	0	0	0	0
-2.1628	11.528	1.4942	-12.434	0	0	0	0
-2.074	11.587	1.6273	-12.473	0	0	0	0
-1.9839	11.652	1.7644	-12.521	0	0	0	0
-1.8936	11.72	1.899	-12.571	0	0	0	0
-1.8054	11.792	2.026	-12.617	0	0	0	0
-1.7221	11.865	2.1426	-12.654	0	0	0	0
-1.6466	11.94	2.2484	-12.68	1.2771	-7.3166	0	0
-1.5803	12.017	2.344	-12.695	0	0	0	0
-1.5231	12.1	2.4307	-12.7	0	0	0	0
-1.4742	12.184	2.51	-12.701	0	0	0	0
-1.4329	12.265	2.5834	-12.703	0	0	0	0
-1.3992	12.337	2.6518	-12.71	0	0	0	0
-1.3731	12.398	2.715	-12.722	0	0	0	0
-1.3543	12.446	2.7721	-12.74	0	0	0	0
-1.3426	12.485	2.8222	-12.759	0	0	0	0
-1.3382	12.53	2.8656	-12.776	0	0	0	0
-1.3407	12.597	2.903	-12.787	0	0	0	0
-1.3496	12.7	2.9355	-12.791	0	0	0	0
-1.3643	12.845	2.9636	-12.788	0	0	0	0
-1.3835	13.02	2.9881	-12.78	0	0	1.7152	-7.3967
-1.4048	13.191	3.0105	-12.77	0	0	0	0
-1.4256	13.318	3.0324	-12.759	0	0	0	0
-1.4439	13.378	3.0549	-12.748	0	0	0	0
-1.4591	13.378	3.0784	-12.737	0	0	0	0
-1.4722	13.346	3.1031	-12.724	0	0	0	0
-1.4857	13.311	3.1291	-12.707	0	0	0	0
-1.5019	13.29	3.1556	-12.687	0	0	0	0
-1.5226	13.286	3.1809	-12.663	0	0	0	0
-1.5474	13.296	3.203	-12.639	0	0	0	0
-1.5738	13.313	3.2202	-12.619	0	0	0	0
-1.5968	13.335	3.232	-12.604	0	0	0	0
-1.6096	13.366	3.2389	-12.594	0	0	0	0
-1.6055	13.408	3.2421	-12.589	0	0	0	0
-1.5793	13.457	3.2435	-12.585	0	0	0	0
-1.5282	13.511	3.2447	-12.58	0	0	0	0
-1.4528	13.569	3.2469	-12.572	0	0	0	0
-1.3569	13.629	3.2505	-12.562	0	0	0	0
-1.2463	13.687	3.255	-12.55	0	0	0	0
-1.1276	13.738	3.2587	-12.539	0	0	0	0
-1.0065	13.786	3.2602	-12.532	0	0	0	0
-0.88587	13.837	3.2577	-12.53	0	0	0	0
-0.76532	13.893	3.2498	-12.533	0	0	0	0
-0.64425	13.953	3.2354	-12.543	0	0	0	0
-0.52346	14.012	3.2144	-12.56	0	0	0	0
-0.40372	14.067	3.1882	-12.58	0	0	0	0
-0.28383	14.113	3.16	-12.601	0	0	0	0
-0.16032	14.153	3.1339	-12.617	0	0	0	0
-0.028086	14.192	3.1127	-12.624	0	0	0	0
0.11731	14.237	3.0964	-12.62	0	0	0	0
0.27598	14.292	3.0821	-12.604	0	0	0	0
0.44313	14.354	3.065	-12.58	0	0	0	0
0.61282	14.42	3.0393	-12.55	0	0	0	0
0.78197	14.484	3.0003	-12.517	0	0	0	0
0.95142	14.543	2.9455	-12.483	0	0	0	0
1.1247	14.586	2.875	-12.444	0	0	0	0
1.3049	14.599	2.7917	-12.4	0	0	0	0
1.4918	14.575	2.7009	-12.349	0	0	0	0
1.6818	14.519	2.6082	-12.288	0	0	0	0
1.8708	14.442	2.5184	-12.218	0	0	0	0
2.0559	14.358	2.4341	-12.144	0.37432	2.5509	0	0
2.2346	14.278	2.3552	-12.067	0	0	0	0
2.4058	14.206	2.2797	-11.994	0	0	0	0
2.5694	14.147	2.2044	-11.927	0	0	0	0
2.7255	14.106	2.1255	-11.866	0	0	0.48347	2.4642
2.8732	14.085	2.0402	-11.814	0	0	0	0
3.0103	14.078	1.9465	-11.773	0	0	0	0
3.1336	14.075	1.8431	-11.745	0	0	0	0
3.2415	14.068	1.7307	-11.73	0	0	0	0
3.3345	14.051	1.6124	-11.728	0	0	0	0
3.4151	14.028	1.4941	-11.735	0	0	0	0
3.4877	14.005	1.3825	-11.751	0	0	0	0
3.5571	13.984	1.2837	-11.775	0	0	0	0
3.6264	13.968	1.2013	-11.804	0	0	0	0
3.6948	13.957	1.1352	-11.834	0	0	0	0
3.7593	13.947	1.0814	-11.859	0	0	0	0
3.816	13.935	1.0335	-11.874	0	0	0	0
3.862	13.919	0.98528	-11.873	0	0	0	0
3.8963	13.906	0.93114	-11.852	0	0	0	0
3.9203	13.902	0.86759	-11.81	0	0	0	0
3.9373	13.915	0.79376	-11.751	0	0	0	0
3.9507	13.946	0.71215	-11.68	0	0	0	0
3.9631	13.992	0.62804	-11.606	0	0	0	0
3.9748	14.046	0.54761	-11.538	0	0	0	0
3.9848	14.097	0.47562	-11.478	0	0	0	0
3.9921	14.137	0.4145	-11.428	0	0	0	0
3.9967	14.164	0.36493	-11.384	0	0	0	0
3.999	14.179	0.32683	-11.347	0	0	0	0
