## Supplementary material for "How to control unpredictable others in court-net sports": Collegiate match data: u7_1_1.txt

0.35807	12.423	-2.4671	-12.163	0	0	0.35774	12.423
0.35506	12.334	-2.4682	-12.161	0	0	0	0
0.35183	12.254	-2.4693	-12.157	0	0	0	0
0.34841	12.19	-2.4696	-12.152	0	0	0	0
0.34511	12.146	-2.468	-12.146	0	0	0	0
0.34215	12.119	-2.4628	-12.14	0	0	0	0
0.33938	12.107	-2.4527	-12.134	0	0	0	0
0.33639	12.103	-2.4369	-12.129	0	0	0	0
0.33277	12.105	-2.4158	-12.122	0	0	0	0
0.32833	12.108	-2.391	-12.114	0	0	0	0
0.32325	12.11	-2.3653	-12.103	0	0	0	0
0.3179	12.11	-2.3425	-12.091	0	0	0	0
0.31239	12.108	-2.3265	-12.076	0	0	0	0
0.30641	12.105	-2.3204	-12.058	0	0	0	0
0.29959	12.104	-2.3262	-12.033	0	0	0	0
0.29192	12.108	-2.3446	-11.998	0	0	0	0
0.28422	12.123	-2.3747	-11.954	0	0	0	0
0.27809	12.153	-2.4145	-11.903	0	0	0	0
0.27554	12.206	-2.4618	-11.849	0	0	0	0
0.27828	12.283	-2.515	-11.793	-0.45457	-2.1048	0	0
0.28686	12.382	-2.5743	-11.738	0	0	0	0
0.30024	12.489	-2.6416	-11.687	0	0	0	0
0.31629	12.585	-2.7198	-11.64	0	0	0	0
0.33272	12.658	-2.8104	-11.599	0	0	0	0
0.34745	12.706	-2.9111	-11.565	0	0	0	0
0.35887	12.732	-3.016	-11.54	0	0	0	0
0.3664	12.744	-3.1171	-11.526	0	0	0	0
0.37077	12.752	-3.2073	-11.518	0	0	0	0
0.37362	12.763	-3.2819	-11.512	0	0	0	0
0.37715	12.782	-3.3397	-11.507	0	0	0	0
0.38377	12.814	-3.3825	-11.498	0	0	0	0
0.39575	12.857	-3.414	-11.485	0	0	0	0
0.41471	12.904	-3.4389	-11.466	0	0	0	0
0.44126	12.948	-3.4611	-11.44	0	0	0	0
0.47532	12.983	-3.4843	-11.409	0	0	0	0
0.51673	13.008	-3.5113	-11.376	0	0	-1.142	-2.8242
0.56485	13.03	-3.5446	-11.345	0	0	0	0
0.61779	13.055	-3.5854	-11.318	0	0	0	0
0.67246	13.088	-3.6334	-11.3	0	0	0	0
0.72563	13.13	-3.6859	-11.293	0	0	0	0
0.77475	13.177	-3.7383	-11.302	0	0	0	0
0.81829	13.22	-3.7851	-11.332	0	0	0	0
0.85542	13.253	-3.822	-11.386	0	0	0	0
0.8853	13.274	-3.8476	-11.458	0	0	0	0
0.90731	13.284	-3.8633	-11.535	0	0	0	0
0.92228	13.285	-3.8721	-11.608	0	0	0	0
0.9329	13.279	-3.8775	-11.668	0	0	0	0
0.94308	13.266	-3.8828	-11.713	0	0	0	0
0.95693	13.246	-3.8896	-11.743	0	0	0	0
0.97782	13.22	-3.898	-11.762	0	0	0	0
1.0073	13.191	-3.9072	-11.776	0	0	0	0
1.0443	13.166	-3.9156	-11.789	0	0	0	0
1.0858	13.148	-3.9215	-11.805	0	0	0	0
1.1287	13.138	-3.9236	-11.826	0	0	0	0
1.1704	13.139	-3.9205	-11.852	0	0	0	0
1.2088	13.148	-3.9103	-11.88	0	0	0	0
1.2428	13.165	-3.8899	-11.91	0	0	0	0
1.2722	13.183	-3.8558	-11.941	0	0	0	0
1.2992	13.201	-3.8055	-11.971	0	0	0	0
1.3283	13.219	-3.7382	-11.998	0	0	0	0
1.3663	13.235	-3.6563	-12.022	0	0	0	0
1.42	13.247	-3.5651	-12.042	0	0	0	0
1.4934	13.251	-3.4704	-12.058	0	0	0	0
1.5864	13.245	-3.3748	-12.074	0	0	0	0
1.6948	13.232	-3.2774	-12.092	0	0	0	0
1.8128	13.214	-3.1767	-12.116	0	0	0	0
1.9362	13.186	-3.0717	-12.146	0	0	0	0
2.0639	13.137	-2.9609	-12.181	0	0	0	0
2.1982	13.055	-2.8419	-12.215	0	0	0	0
2.3416	12.93	-2.7119	-12.248	0	0	0	0
2.4937	12.763	-2.5709	-12.276	0	0	0	0
2.6512	12.559	-2.4225	-12.301	0	0	0	0
2.8085	12.331	-2.2741	-12.324	0.81873	3.063	0	0
2.9575	12.093	-2.1356	-12.344	0	0	0	0
3.0893	11.868	-2.0165	-12.362	0	0	0	0
3.199	11.674	-1.922	-12.377	0	0	0	0
3.2877	11.519	-1.8513	-12.39	0	0	0	0
3.3606	11.4	-1.7996	-12.4	0	0	0	0
3.4234	11.308	-1.7602	-12.407	0	0	0	0
3.4812	11.235	-1.7269	-12.412	0	0	0	0
3.5366	11.173	-1.6948	-12.417	0	0	0	0
3.5896	11.114	-1.6612	-12.423	0	0	3.6114	11.259
3.6387	11.06	-1.6255	-12.434	0	0	0	0
3.6826	11.014	-1.5891	-12.451	0	0	0	0
3.7211	10.978	-1.5545	-12.474	0	0	0	0
3.7544	10.954	-1.5246	-12.5	0	0	0	0
3.7837	10.936	-1.5013	-12.526	0	0	0	0
3.8105	10.919	-1.4848	-12.549	0	0	0	0
3.8361	10.899	-1.4737	-12.566	0	0	0	0
3.8612	10.871	-1.4652	-12.576	0	0	0	0
3.885	10.836	-1.4561	-12.576	0	0	0	0
3.9066	10.795	-1.4426	-12.561	0	0	0	0
3.9263	10.759	-1.421	-12.531	0	0	0	0
3.9453	10.738	-1.3891	-12.487	0	0	0	0
3.9646	10.74	-1.3464	-12.435	0	0	0	0
3.9844	10.762	-1.2955	-12.38	0	0	0	0
4.0042	10.796	-1.242	-12.325	0	0	0	0
4.0233	10.828	-1.1927	-12.269	0	0	0	0
4.0402	10.845	-1.1531	-12.215	0	0	0	0
4.0527	10.838	-1.1253	-12.163	0	0	0	0
4.0576	10.805	-1.1086	-12.109	0	0	0	0
4.0527	10.747	-1.1005	-12.049	0	0	0	0
4.0374	10.674	-1.0982	-11.981	0	0	0	0
4.0132	10.604	-1.0991	-11.901	0	0	0	0
3.9827	10.557	-1.1006	-11.812	0	0	0	0
3.9494	10.542	-1.0998	-11.72	0	0	0	0
3.9169	10.549	-1.0941	-11.631	0	0	0	0
3.8876	10.565	-1.082	-11.555	0	0	0	0
3.8608	10.577	-1.0633	-11.496	0	0	0	0
3.8327	10.581	-1.0399	-11.453	0	0	0	0
3.7969	10.579	-1.0135	-11.424	0	0	0	0
3.747	10.576	-0.98538	-11.403	0	0	0	0
3.6792	10.584	-0.9556	-11.384	0	0	0	0
3.5935	10.611	-0.92398	-11.365	0	0	0	0
3.4929	10.658	-0.89064	-11.346	0	0	0	0
3.3824	10.711	-0.8563	-11.329	0	0	0	0
3.2679	10.752	-0.82237	-11.314	0	0	0	0
3.1532	10.772	-0.79077	-11.3	0	0	0	0
3.0391	10.776	-0.76345	-11.288	0	0	0	0
2.9239	10.773	-0.7416	-11.276	-0.74735	-11.312	0	0
2.8066	10.775	-0.72554	-11.264	0	0	0	0
2.6898	10.789	-0.71498	-11.255	0	0	0	0
2.5796	10.814	-0.7091	-11.248	0	0	0	0
2.4816	10.85	-0.70671	-11.245	0	0	0	0
2.3991	10.896	-0.70659	-11.244	0	0	0	0
2.3319	10.956	-0.70771	-11.246	0	0	0	0
2.277	11.028	-0.70934	-11.248	0	0	0	0
2.2297	11.111	-0.71092	-11.25	0	0	0	0
2.185	11.199	-0.71198	-11.249	0	0	0	0
2.1389	11.286	-0.71207	-11.243	0	0	0	0
2.0886	11.366	-0.71063	-11.23	0	0	0	0
2.0329	11.435	-0.70705	-11.207	0	0	0	0
1.9717	11.494	-0.70073	-11.172	0	0	0	0
1.9059	11.548	-0.69115	-11.127	0	0	0	0
1.8366	11.61	-0.67788	-11.075	0	0	0	0
1.7657	11.688	-0.66051	-11.023	0	0	-0.64123	-10.923
1.6959	11.787	-0.63853	-10.979	0	0	0	0
1.6302	11.904	-0.6114	-10.949	0	0	0	0
1.5703	12.027	-0.5797	-10.934	0	0	0	0
1.5164	12.146	-0.54584	-10.934	0	0	0	0
1.4672	12.252	-0.51314	-10.942	0	0	0	0
1.4228	12.346	-0.48451	-10.954	0	0	0	0
1.3845	12.423	-0.46232	-10.966	0	0	0	0
1.3542	12.482	-0.44846	-10.978	0	0	0	0
1.3321	12.524	-0.44364	-10.988	0	0	0	0
1.3174	12.553	-0.44689	-10.994	0	0	0	0
1.3089	12.579	-0.45594	-10.998	0	0	0	0
1.3063	12.611	-0.46792	-11.001	0	0	0	0
1.3096	12.658	-0.48039	-11.005	0	0	0	0
1.319	12.724	-0.49201	-11.014	0	0	0	0
1.3345	12.805	-0.50234	-11.029	0	0	0	0
1.3556	12.886	-0.51117	-11.051	0	0	0	0
1.3817	12.949	-0.51791	-11.082	0	0	0	0
1.4115	12.986	-0.52166	-11.121	0	0	0	0
1.4441	13.003	-0.52182	-11.167	0	0	0	0
1.479	13.015	-0.51824	-11.219	0	0	0	0
1.5153	13.033	-0.51086	-11.275	0	0	0	0
1.5515	13.059	-0.49935	-11.333	0	0	0	0
1.5863	13.087	-0.48319	-11.391	0	0	0	0
1.6199	13.11	-0.46223	-11.446	0	0	0	0
1.6542	13.124	-0.43748	-11.498	0	0	0	0
1.6918	13.13	-0.41096	-11.546	1.6761	13.112	0	0
1.7353	13.128	-0.3846	-11.593	0	0	0	0
1.787	13.12	-0.35908	-11.644	0	0	0	0
1.8493	13.108	-0.33372	-11.704	0	0	0	0
1.924	13.091	-0.3076	-11.776	0	0	0	0
2.0114	13.071	-0.28058	-11.859	0	0	0	0
2.1095	13.048	-0.25362	-11.949	0	0	0	0
2.2131	13.025	-0.22824	-12.042	0	0	0	0
2.3142	13.004	-0.20596	-12.132	0	0	0	0
2.4045	12.988	-0.18794	-12.213	0	0	0	0
2.4785	12.981	-0.17469	-12.281	0	0	0	0
2.5351	12.986	-0.16596	-12.332	0	0	0	0
2.5765	13.005	-0.16114	-12.367	0	0	0	0
2.607	13.041	-0.15977	-12.388	0	0	0	0
2.6306	13.089	-0.16186	-12.4	0	0	0	0
2.6502	13.144	-0.168	-12.409	0	0	0	0
2.6666	13.195	-0.17915	-12.418	0	0	0	0
2.6805	13.235	-0.19617	-12.434	0	0	2.6978	13.239
2.6934	13.262	-0.21912	-12.458	0	0	0	0
2.7077	13.277	-0.24662	-12.491	0	0	0	0
2.7263	13.283	-0.27593	-12.532	0	0	0	0
2.7514	13.281	-0.30386	-12.579	0	0	0	0
2.784	13.273	-0.32783	-12.628	0	0	0	0
2.8229	13.256	-0.34643	-12.675	0	0	0	0
2.8659	13.23	-0.35953	-12.717	0	0	0	0
2.9094	13.193	-0.36794	-12.752	0	0	0	0
2.9492	13.143	-0.37303	-12.777	0	0	0	0
2.9811	13.083	-0.37642	-12.788	0	0	0	0
3.0027	13.02	-0.37952	-12.782	0	0	0	0
3.0131	12.964	-0.38313	-12.758	0	0	0	0
3.0123	12.921	-0.38706	-12.72	0	0	0	0
3.0009	12.892	-0.3903	-12.674	0	0	0	0
2.9804	12.875	-0.39178	-12.629	0	0	0	0
2.9535	12.869	-0.39112	-12.594	0	0	0	0
2.9246	12.87	-0.38868	-12.571	0	0	0	0
2.8979	12.878	-0.38505	-12.559	0	0	0	0
2.8755	12.897	-0.3808	-12.551	0	0	0	0
2.8568	12.93	-0.37662	-12.543	0	0	0	0
2.8395	12.984	-0.3737	-12.53	0	0	0	0
2.8208	13.061	-0.37355	-12.509	0	0	0	0
2.798	13.161	-0.37739	-12.478	0	0	0	0
2.7685	13.273	-0.38546	-12.438	0	0	0	0
2.7305	13.379	-0.39686	-12.392	0	0	0	0
2.6843	13.468	-0.40994	-12.342	0	0	0	0
2.6308	13.529	-0.42274	-12.291	0	0	0	0
2.5705	13.558	-0.43352	-12.241	0	0	0	0
2.5033	13.558	-0.4414	-12.195	0	0	0	0
2.4311	13.535	-0.44643	-12.154	0	0	0	0
2.3574	13.496	-0.44913	-12.119	0	0	0	0
2.2853	13.444	-0.44995	-12.091	0	0	0	0
2.2159	13.386	-0.44902	-12.073	0	0	0	0
2.1482	13.323	-0.44611	-12.066	0	0	0	0
2.0801	13.26	-0.44089	-12.071	0	0	0	0
2.0109	13.202	-0.43308	-12.089	0	0	0	0
1.9413	13.156	-0.42261	-12.12	0	0	0	0
1.8738	13.126	-0.40969	-12.162	0	0	0	0
1.8109	13.111	-0.39479	-12.21	0	0	0	0
1.7543	13.106	-0.37871	-12.26	0	0	0	0
1.7036	13.109	-0.36258	-12.311	0	0	0	0
1.6574	13.116	-0.34773	-12.358	-0.34299	-12.306	0	0
1.6144	13.125	-0.33532	-12.4	0	0	0	0
1.5743	13.137	-0.32615	-12.434	0	0	0	0
1.5374	13.152	-0.32038	-12.46	0	0	0	0
1.5034	13.172	-0.31765	-12.478	0	0	0	0
1.4713	13.201	-0.31722	-12.49	0	0	0	0
1.4386	13.24	-0.31822	-12.501	0	0	0	0
1.4038	13.289	-0.31967	-12.511	0	0	0	0
1.3666	13.341	-0.32037	-12.522	0	0	0	0
1.3289	13.384	-0.3188	-12.533	0	0	0	0
1.2928	13.4	-0.31323	-12.545	0	0	0	0
1.2599	13.377	-0.30206	-12.56	0	0	0	0
1.2298	13.314	-0.28442	-12.577	0	0	0	0
1.2014	13.221	-0.26084	-12.597	0	0	-0.27064	-12.574
1.1741	13.119	-0.23352	-12.621	0	0	0	0
1.1486	13.029	-0.20571	-12.646	0	0	0	0
1.1259	12.964	-0.18032	-12.671	0	0	0	0
1.1059	12.928	-0.15861	-12.694	0	0	0	0
1.0877	12.922	-0.14002	-12.714	0	0	0	0
1.0706	12.942	-0.12269	-12.732	0	0	0	0
1.0553	12.984	-0.10428	-12.747	0	0	0	0
1.0431	13.042	-0.082662	-12.76	0	0	0	0
1.0353	13.107	-0.056436	-12.772	0	0	0	0
1.0315	13.167	-0.025108	-12.784	0	0	0	0
1.0305	13.215	0.011271	-12.796	0	0	0	0
1.0299	13.25	0.052318	-12.807	0	0	0	0
1.0269	13.274	0.097042	-12.816	0	0	0	0
1.0177	13.291	0.14381	-12.826	0	0	0	0
0.99872	13.303	0.19073	-12.839	0	0	0	0
0.96683	13.31	0.2359	-12.858	0	0	0	0
0.92069	13.307	0.27743	-12.884	0	0	0	0
0.86068	13.288	0.31373	-12.916	0	0	0	0
0.78806	13.243	0.34366	-12.951	0	0	0	0
0.70477	13.163	0.3665	-12.984	0	0	0	0
0.61372	13.046	0.38203	-13.013	0	0	0	0
0.51812	12.898	0.39078	-13.037	0	0	0	0
0.42067	12.737	0.39369	-13.053	0	0	0	0
0.32432	12.577	0.39157	-13.059	0	0	0	0
0.23346	12.434	0.38462	-13.057	0	0	0	0
0.15313	12.321	0.37253	-13.046	0	0	0	0
0.08634	12.241	0.35504	-13.027	0	0	0	0
0.032706	12.185	0.33269	-13.004	0	0	0	0
-0.009889	12.139	0.307	-12.979	0	0	0	0
-0.04314	12.089	0.27983	-12.955	0	0	0	0
-0.068361	12.028	0.25247	-12.934	0	0	0	0
-0.087832	11.957	0.22539	-12.917	0	0	0	0
-0.10444	11.884	0.19891	-12.903	0	0	0	0
-0.11983	11.811	0.17354	-12.892	0	0	0	0
-0.13404	11.742	0.14963	-12.883	0	0	0	0
-0.14661	11.684	0.12688	-12.877	0	0	0	0
-0.15722	11.644	0.10446	-12.872	0	0	0	0
-0.16553	11.618	0.081787	-12.865	0	0	0	0
-0.17122	11.597	0.059173	-12.854	0	0	0	0
-0.17396	11.568	0.03776	-12.84	0	0	0	0
-0.17327	11.518	0.018881	-12.826	-0.16606	11.584	0	0
-0.16821	11.44	0.00352	-12.813	0	0	0	0
-0.15759	11.333	-0.008003	-12.804	0	0	0	0
-0.14031	11.209	-0.016049	-12.8	0	0	0	0
-0.11624	11.085	-0.02131	-12.799	0	0	0	0
-0.086994	10.973	-0.024432	-12.801	0	0	0	0
-0.055704	10.873	-0.025957	-12.806	0	0	0	0
-0.025713	10.783	-0.026417	-12.811	0	0	0	0
0.000903	10.7	-0.026313	-12.816	0	0	0	0
0.023612	10.624	-0.025997	-12.819	0	0	0	0
0.042584	10.556	-0.025595	-12.82	0	0	0	0
0.057978	10.495	-0.025014	-12.818	0	0	0	0
0.070105	10.439	-0.023973	-12.813	0	0	0	0
0.079743	10.381	-0.022062	-12.805	0	0	0	0
0.087874	10.313	-0.018804	-12.794	0	0	0	0
0.095015	10.231	-0.013684	-12.783	0	0	0	0
0.10075	10.139	-0.006325	-12.774	0	0	0.11178	10.127
0.10408	10.049	0.00315	-12.771	0	0	0	0
0.10464	9.9735	0.014092	-12.775	0	0	0	0
0.10318	9.9194	0.025839	-12.787	0	0	0	0
0.10089	9.8861	0.037992	-12.807	0	0	0	0
0.098651	9.8695	0.050006	-12.83	0	0	0	0
0.09685	9.8644	0.060826	-12.854	0	0	0	0
0.095599	9.8664	0.069267	-12.873	0	0	0	0
0.094852	9.8718	0.074803	-12.881	0	0	0	0
0.094501	9.8783	0.077983	-12.877	0	0	0	0
0.094449	9.8843	0.080389	-12.86	0	0	0	0
0.094633	9.8883	0.08439	-12.832	0	0	0	0
0.095036	9.8889	0.092759	-12.796	0	0	0	0
0.095669	9.8843	0.10829	-12.752	0	0	0	0
0.096543	9.8723	0.13344	-12.701	0	0	0	0
0.097617	9.8508	0.16997	-12.641	0	0	0	0
0.098729	9.8188	0.21842	-12.571	0	0	0	0
0.099573	9.7771	0.27754	-12.495	0	0	0	0
0.099784	9.7262	0.34403	-12.416	0	0	0	0
0.099063	9.6691	0.41331	-12.336	0	0	0	0
0.097402	9.6183	0.48113	-12.254	0	0	0	0
0.095556	9.5968	0.54474	-12.17	0	0	0	0
0.095436	9.6236	0.60335	-12.084	0	0	0	0
0.099864	9.7011	0.65823	-11.995	0	0	0	0
0.11158	9.8124	0.71224	-11.903	0	0	0	0
0.13189	9.9322	0.76832	-11.811	0	0	0	0
0.1599	10.042	0.82817	-11.723	0	0	0	0
0.19303	10.137	0.89217	-11.641	0	0	0	0
0.22801	10.22	0.96065	-11.567	0	0	0	0
0.26148	10.295	1.0343	-11.499	0	0	0	0
0.29078	10.369	1.1134	-11.435	0	0	0	0
0.31499	10.445	1.1977	-11.371	0	0	0	0
0.33461	10.531	1.2866	-11.305	0	0	0	0
0.35043	10.627	1.3798	-11.239	0	0	0	0
0.36303	10.725	1.477	-11.174	0	0	0	0
0.37324	10.812	1.5763	-11.114	0	0	0	0
0.38248	10.876	1.6743	-11.061	0	0	0	0
0.39228	10.916	1.7664	-11.02	0	0	0	0
0.40363	10.934	1.8491	-10.994	0	0	0	0
0.41637	10.937	1.9212	-10.983	0	0	0	0
0.42936	10.931	1.9843	-10.985	0	0	0	0
0.4413	10.922	2.0407	-10.996	0	0	0	0
0.45132	10.916	2.0929	-11.013	0	0	0	0
0.4591	10.918	2.1426	-11.032	0	0	0	0
0.46472	10.936	2.1893	-11.051	0	0	0	0
0.46807	10.975	2.2316	-11.068	0	0	0	0
0.46862	11.039	2.268	-11.083	0	0	0	0
0.46563	11.129	2.2976	-11.092	0	0	0	0
0.4588	11.242	2.3205	-11.097	2.3235	-11.073	0	0
0.44862	11.374	2.3371	-11.098	0	0	0	0
0.43624	11.522	2.3485	-11.097	0	0	0	0
0.42302	11.683	2.3554	-11.096	0	0	0	0
0.41022	11.847	2.3582	-11.096	0	0	0	0
0.39853	12.002	2.3576	-11.097	0	0	0	0
0.38812	12.139	2.3543	-11.097	0	0	0	0
0.37884	12.252	2.3493	-11.095	0	0	0	0
0.37018	12.338	2.344	-11.091	0	0	0	0
0.36085	12.403	2.3401	-11.084	0	0	0	0
0.34879	12.457	2.34	-11.074	0	0	0	0
0.3318	12.515	2.3467	-11.062	0	0	0	0
0.3086	12.585	2.3645	-11.045	0	0	0	0
0.27956	12.673	2.3977	-11.022	0	0	0	0
0.24613	12.778	2.4497	-10.992	0	0	0	0
0.20939	12.895	2.5215	-10.953	0	0	0	0
0.1701	13.018	2.6109	-10.908	0	0	0	0
0.12998	13.132	2.7129	-10.861	0	0	0	0
0.091873	13.22	2.8198	-10.819	0	0	2.8574	-10.745
0.058176	13.271	2.9243	-10.784	0	0	0	0
0.02942	13.289	3.0208	-10.758	0	0	0	0
0.004715	13.293	3.1068	-10.739	0	0	0	0
-0.016788	13.303	3.1813	-10.722	0	0	0	0
-0.034992	13.328	3.2437	-10.706	0	0	0	0
-0.049053	13.362	3.2928	-10.69	0	0	0	0
-0.057994	13.397	3.3282	-10.675	0	0	0	0
-0.060804	13.424	3.3514	-10.66	0	0	0	0
-0.056036	13.444	3.3656	-10.646	0	0	0	0
-0.041655	13.457	3.3744	-10.631	0	0	0	0
-0.015337	13.466	3.3818	-10.617	0	0	0	0
0.024873	13.471	3.3903	-10.605	0	0	0	0
0.079429	13.475	3.4018	-10.599	0	0	0	0
0.14582	13.476	3.4164	-10.601	0	0	0	0
0.21825	13.471	3.4333	-10.61	0	0	0	0
0.28923	13.451	3.4505	-10.62	0	0	0	0
0.35172	13.404	3.465	-10.627	0	0	0	0
0.4006	13.325	3.4739	-10.628	0	0	0	0
0.43366	13.222	3.4735	-10.625	0	0	0	0
0.45184	13.119	3.4603	-10.621	0	0	0	0
0.4589	13.045	3.4306	-10.624	0	0	0	0
0.46005	13.015	3.382	-10.637	0	0	0	0
0.45985	13.026	3.3143	-10.667	0	0	0	0
0.46081	13.071	3.2299	-10.714	0	0	0	0
0.46338	13.137	3.1345	-10.776	0	0	0	0
0.4668	13.211	3.0343	-10.848	0	0	0	0
0.46985	13.282	2.9344	-10.925	0	0	0	0
0.47143	13.338	2.8379	-11.001	0	0	0	0
0.47067	13.377	2.745	-11.073	0	0	0	0
0.46703	13.395	2.6533	-11.138	0	0	0	0
0.46032	13.39	2.5596	-11.196	0	0	0	0
0.45089	13.355	2.4611	-11.249	0.44576	13.329	0	0
0.43956	13.286	2.3577	-11.298	0	0	0	0
0.42731	13.177	2.2519	-11.348	0	0	0	0
0.41503	13.032	2.1477	-11.399	0	0	0	0
0.4034	12.866	2.0492	-11.451	0	0	0	0
0.39303	12.705	1.9585	-11.503	0	0	0	0
0.38503	12.572	1.876	-11.555	0	0	0	0
0.38104	12.478	1.801	-11.603	0	0	0	0
0.38259	12.421	1.7312	-11.646	0	0	0	0
0.38998	12.391	1.6639	-11.683	0	0	0	0
0.40177	12.38	1.5964	-11.713	0	0	0	0
0.41518	12.38	1.5274	-11.74	0	0	0	0
0.42709	12.386	1.4558	-11.768	0	0	0	0
0.4348	12.395	1.3804	-11.801	0	0	0	0
0.43625	12.406	1.3017	-11.841	0	0	0	0
0.4301	12.419	1.222	-11.892	0	0	0.44301	12.378
0.4158	12.433	1.145	-11.952	0	0	0	0
0.39377	12.447	1.0745	-12.019	0	0	0	0
0.36549	12.458	1.0134	-12.088	0	0	0	0
0.33313	12.462	0.96293	-12.153	0	0	0	0
0.29927	12.45	0.9236	-12.209	0	0	0	0
0.26625	12.412	0.89523	-12.251	0	0	0	0
0.2358	12.339	0.87649	-12.278	0	0	0	0
0.20917	12.233	0.8639	-12.29	0	0	0	0
0.18713	12.111	0.85192	-12.289	0	0	0	0
0.16979	11.999	0.83442	-12.276	0	0	0	0
0.15688	11.917	0.80605	-12.252	0	0	0	0
0.14826	11.877	0.7634	-12.218	0	0	0	0
0.14405	11.881	0.70605	-12.18	0	0	0	0
0.14476	11.929	0.63723	-12.143	0	0	0	0
0.15151	12.018	0.56302	-12.115	0	0	0	0
0.16586	12.133	0.49008	-12.099	0	0	0	0
0.18932	12.252	0.42361	-12.098	0	0	0	0
0.22236	12.343	0.36631	-12.113	0	0	0	0
0.26354	12.379	0.31827	-12.142	0	0	0	0
0.30937	12.346	0.27743	-12.178	0	0	0	0
0.35548	12.255	0.24022	-12.218	0	0	0	0
0.39808	12.138	0.20255	-12.256	0	0	0	0
0.43476	12.034	0.16128	-12.292	0	0	0	0
0.46437	11.97	0.11592	-12.326	0	0	0	0
0.48708	11.951	0.069199	-12.361	0	0	0	0
0.5044	11.965	0.025602	-12.399	0	0	0	0
0.51903	11.997	-0.011016	-12.439	0	0	0	0
0.53387	12.039	-0.039184	-12.478	0	0	0	0
0.55099	12.087	-0.059912	-12.515	0	0	0	0
0.57105	12.145	-0.07567	-12.547	0	0	0	0
0.59344	12.212	-0.089799	-12.572	-0.094962	-12.591	0	0
0.61688	12.285	-0.10644	-12.589	0	0	0	0
0.64019	12.359	-0.12996	-12.597	0	0	0	0
0.66273	12.427	-0.16371	-12.602	0	0	0	0
0.68427	12.49	-0.20903	-12.605	0	0	0	0
0.70481	12.552	-0.26486	-12.614	0	0	0	0
0.72428	12.617	-0.32791	-12.631	0	0	0	0
0.74214	12.674	-0.39351	-12.659	0	0	0	0
0.75744	12.71	-0.45679	-12.697	0	0	0	0
0.76962	12.72	-0.51382	-12.737	0	0	0	0
0.77889	12.711	-0.5624	-12.774	0	0	0	0
0.7858	12.691	-0.60182	-12.8	0	0	0	0
0.79071	12.67	-0.63212	-12.813	0	0	0	0
0.79385	12.652	-0.65367	-12.814	0	0	0	0
0.79572	12.642	-0.66735	-12.808	0	0	0	0
0.79742	12.644	-0.67473	-12.8	0	0	0	0
0.80057	12.662	-0.67769	-12.793	0	0	0	0
0.8071	12.704	-0.67806	-12.79	0	0	0	0
0.81899	12.771	-0.67727	-12.789	0	0	0	0
0.83759	12.864	-0.6763	-12.79	0	0	0	0
0.86312	12.972	-0.67555	-12.792	0	0	-0.66676	-12.777
0.89481	13.078	-0.67478	-12.795	0	0	0	0
0.93181	13.164	-0.67307	-12.796	0	0	0	0
0.97329	13.219	-0.66891	-12.798	0	0	0	0
1.0175	13.24	-0.66035	-12.798	0	0	0	0
1.0613	13.228	-0.64546	-12.799	0	0	0	0
1.1005	13.19	-0.62283	-12.801	0	0	0	0
1.1321	13.132	-0.59196	-12.803	0	0	0	0
1.1548	13.066	-0.55321	-12.807	0	0	0	0
1.1687	13.009	-0.50767	-12.813	0	0	0	0
1.1742	12.976	-0.45699	-12.822	0	0	0	0
1.1719	12.965	-0.40315	-12.834	0	0	0	0
1.162	12.962	-0.34822	-12.849	0	0	0	0
1.1437	12.957	-0.29427	-12.866	0	0	0	0
1.1154	12.951	-0.2433	-12.883	0	0	0	0
1.0755	12.947	-0.19714	-12.898	0	0	0	0
1.0231	12.948	-0.15702	-12.911	0	0	0	0
0.95872	12.956	-0.12306	-12.919	0	0	0	0
0.88355	12.97	-0.094619	-12.925	0	0	0	0
0.8	12.987	-0.070905	-12.929	0	0	0	0
0.71126	13.004	-0.051154	-12.933	0	0	0	0
0.62008	13.018	-0.034727	-12.939	0	0	0	0
0.52759	13.023	-0.021043	-12.945	0	0	0	0
0.43304	13.015	-0.009329	-12.951	0	0	0	0
0.33487	12.989	0.001447	-12.954	0	0	0	0
0.23271	12.943	0.012518	-12.952	0	0	0	0
0.1284	12.879	0.025268	-12.943	0	0	0	0
0.025833	12.804	0.040899	-12.927	0	0	0	0
-0.069776	12.72	0.059742	-12.905	0	0	0	0
-0.15403	12.627	0.080981	-12.879	0	0	0	0
-0.22608	12.523	0.10321	-12.852	0	0	0	0
-0.28925	12.414	0.12517	-12.827	0	0	0	0
-0.3492	12.313	0.14593	-12.803	0	0	0	0
-0.41157	12.235	0.16473	-12.781	0	0	0	0
-0.47984	12.19	0.18109	-12.762	0	0	0	0
-0.55378	12.178	0.19509	-12.746	0	0	0	0
-0.62919	12.189	0.20731	-12.736	0	0	0	0
-0.69995	12.205	0.21864	-12.73	0	0	0	0
-0.76125	12.208	0.22983	-12.728	0	0	0	0
-0.81128	12.184	0.24127	-12.727	0	0	0	0
-0.85022	12.132	0.25289	-12.726	-0.8549	12.005	0	0
-0.87884	12.052	0.26421	-12.725	0	0	0	0
-0.89863	11.944	0.27448	-12.724	0	0	0	0
-0.91239	11.81	0.28305	-12.724	0	0	0	0
-0.92384	11.656	0.28957	-12.724	0	0	0	0
-0.93586	11.492	0.29404	-12.724	0	0	0	0
-0.94886	11.325	0.29684	-12.723	0	0	0	0
-0.96135	11.153	0.29854	-12.72	0	0	0	0
-0.97225	10.966	0.29979	-12.713	0	0	0	0
-0.98231	10.76	0.30123	-12.705	0	0	0	0
-0.99359	10.54	0.30331	-12.698	0	0	0	0
-1.008	10.325	0.30627	-12.695	0	0	0	0
-1.0257	10.133	0.31017	-12.701	0	0	0	0
-1.0457	9.9785	0.31513	-12.716	0	0	-1.0509	9.7932
-1.0672	9.8688	0.32132	-12.742	0	0	0	0
-1.0896	9.8023	0.32883	-12.777	0	0	0	0
-1.1115	9.7709	0.33759	-12.815	0	0	0	0
-1.131	9.7653	0.34725	-12.853	0	0	0	0
-1.1473	9.7776	0.35713	-12.888	0	0	0	0
-1.1613	9.8025	0.36609	-12.92	0	0	0	0
-1.1744	9.8368	0.37295	-12.946	0	0	0	0
-1.1879	9.8775	0.37701	-12.966	0	0	0	0
-1.2016	9.9191	0.37817	-12.979	0	0	0	0
-1.2133	9.9522	0.37663	-12.983	0	0	0	0
-1.2199	9.966	0.37261	-12.98	0	0	0	0
-1.2193	9.9544	0.36626	-12.969	0	0	0	0
-1.2117	9.9208	0.35781	-12.95	0	0	0	0
-1.199	9.88	0.34796	-12.925	0	0	0	0
-1.184	9.8575	0.33837	-12.898	0	0	0	0
-1.17	9.881	0.33166	-12.872	0	0	0	0
-1.1591	9.9663	0.33123	-12.848	0	0	0	0
-1.1523	10.111	0.341	-12.828	0	0	0	0
-1.1487	10.3	0.36499	-12.811	0	0	0	0
