## Supplementary material for "How to control unpredictable others in court-net sports": Collegiate match data: u7_1_2.txt

-0.43742	12.266	3.4064	-12.174	0	0	-0.41835	12.22
-0.443	12.257	3.4218	-12.169	0	0	0	0
-0.45277	12.233	3.4284	-12.165	0	0	0	0
-0.46404	12.189	3.4292	-12.163	0	0	0	0
-0.47397	12.124	3.4264	-12.162	0	0	0	0
-0.48067	12.041	3.4221	-12.162	0	0	0	0
-0.48368	11.948	3.4177	-12.163	0	0	0	0
-0.48367	11.854	3.4144	-12.165	0	0	0	0
-0.48192	11.769	3.4128	-12.166	0	0	0	0
-0.47982	11.704	3.4126	-12.167	0	0	0	0
-0.47851	11.666	3.4131	-12.168	0	0	0	0
-0.47863	11.662	3.4133	-12.17	0	0	0	0
-0.48025	11.693	3.4118	-12.174	0	0	0	0
-0.48272	11.755	3.4077	-12.182	0	0	0	0
-0.48471	11.838	3.4	-12.192	0	0	0	0
-0.48473	11.935	3.3886	-12.201	0	0	0	0
-0.48158	12.045	3.3731	-12.206	0	0	0	0
-0.47459	12.167	3.3526	-12.202	3.3584	-12.178	0	0
-0.46383	12.296	3.325	-12.188	0	0	0	0
-0.4502	12.418	3.2884	-12.163	0	0	0	0
-0.43516	12.518	3.2414	-12.129	0	0	0	0
-0.42024	12.586	3.1837	-12.091	0	0	0	0
-0.40687	12.618	3.1156	-12.058	0	0	0	0
-0.39605	12.624	3.0387	-12.034	0	0	0	0
-0.38781	12.612	2.9554	-12.024	0	0	0	0
-0.38107	12.59	2.8698	-12.028	0	0	0	0
-0.37419	12.558	2.7871	-12.044	0	0	0	0
-0.36546	12.517	2.7123	-12.066	0	0	0	0
-0.3538	12.467	2.6494	-12.09	0	0	0	0
-0.33914	12.411	2.6003	-12.113	0	0	0	0
-0.3222	12.356	2.5656	-12.132	0	0	0	0
-0.30344	12.314	2.5437	-12.146	0	0	0	0
-0.28226	12.294	2.5321	-12.154	0	0	0	0
-0.25707	12.298	2.5275	-12.158	0	0	0	0
-0.22641	12.322	2.5272	-12.16	0	0	0	0
-0.19027	12.356	2.529	-12.16	0	0	2.5367	-12.121
-0.15014	12.384	2.5316	-12.159	0	0	0	0
-0.1079	12.396	2.5347	-12.158	0	0	0	0
-0.065408	12.397	2.5382	-12.155	0	0	0	0
-0.024694	12.409	2.5426	-12.15	0	0	0	0
0.012491	12.45	2.5483	-12.142	0	0	0	0
0.045128	12.525	2.5556	-12.132	0	0	0	0
0.072839	12.617	2.5639	-12.119	0	0	0	0
0.095854	12.699	2.5723	-12.105	0	0	0	0
0.11487	12.747	2.5803	-12.091	0	0	0	0
0.13058	12.752	2.5878	-12.077	0	0	0	0
0.14335	12.717	2.5954	-12.064	0	0	0	0
0.15318	12.656	2.6039	-12.05	0	0	0	0
0.15982	12.59	2.6137	-12.036	0	0	0	0
0.16305	12.536	2.6251	-12.022	0	0	0	0
0.16265	12.507	2.6378	-12.01	0	0	0	0
0.15831	12.507	2.6515	-12	0	0	0	0
0.14963	12.534	2.6661	-11.992	0	0	0	0
0.13652	12.584	2.6814	-11.987	0	0	0	0
0.1198	12.646	2.6964	-11.983	0	0	0	0
0.10156	12.706	2.7087	-11.979	0	0	0	0
0.084396	12.753	2.7152	-11.975	0	0	0	0
0.069971	12.781	2.7121	-11.968	0	0	0	0
0.058564	12.788	2.6958	-11.961	0	0	0	0
0.049773	12.774	2.6642	-11.955	0	0	0	0
0.043426	12.738	2.6173	-11.953	0	0	0	0
0.040138	12.682	2.5578	-11.955	0	0	0	0
0.04128	12.613	2.4902	-11.962	0	0	0	0
0.048586	12.537	2.419	-11.972	0	0	0	0
0.063791	12.458	2.3476	-11.984	0	0	0	0
0.08809	12.378	2.2779	-11.999	0	0	0	0
0.12143	12.298	2.2098	-12.014	0	0	0	0
0.1625	12.22	2.1404	-12.031	0	0	0	0
0.20925	12.142	2.0658	-12.048	0	0	0	0
0.25922	12.057	1.983	-12.065	0	0	0	0
0.30978	11.959	1.8907	-12.08	0	0	0	0
0.35882	11.849	1.7891	-12.093	0	0	0	0
0.40511	11.737	1.6798	-12.102	0	0	0	0
0.44914	11.64	1.5662	-12.11	0.46843	11.475	0	0
0.49364	11.571	1.4526	-12.12	0	0	0	0
0.54264	11.534	1.3419	-12.134	0	0	0	0
0.59996	11.524	1.2356	-12.154	0	0	0	0
0.66788	11.533	1.1345	-12.181	0	0	0	0
0.74605	11.548	1.0402	-12.214	0	0	0	0
0.83164	11.553	0.95498	-12.25	0	0	0	0
0.92063	11.532	0.88145	-12.288	0	0	0	0
1.0084	11.476	0.82169	-12.326	0	0	0	0
1.0903	11.39	0.77675	-12.361	0	0	0	0
1.1622	11.289	0.74611	-12.392	0	0	0	0
1.2217	11.189	0.7275	-12.415	0	0	0	0
1.2686	11.097	0.71742	-12.431	0	0	0	0
1.3044	11.014	0.71203	-12.439	0	0	0	0
1.3315	10.939	0.70784	-12.439	0	0	0	0
1.352	10.873	0.70217	-12.433	0	0	1.3666	10.747
1.368	10.82	0.69356	-12.423	0	0	0	0
1.3814	10.782	0.68175	-12.409	0	0	0	0
1.3947	10.758	0.66711	-12.396	0	0	0	0
1.4105	10.747	0.64995	-12.387	0	0	0	0
1.4312	10.747	0.63044	-12.387	0	0	0	0
1.4576	10.757	0.60901	-12.398	0	0	0	0
1.489	10.779	0.58665	-12.42	0	0	0	0
1.5243	10.812	0.56485	-12.449	0	0	0	0
1.5629	10.854	0.54517	-12.483	0	0	0	0
1.6039	10.9	0.52857	-12.516	0	0	0	0
1.6457	10.94	0.5149	-12.543	0	0	0	0
1.6851	10.97	0.50301	-12.56	0	0	0	0
1.7185	10.989	0.4912	-12.568	0	0	0	0
1.7434	10.999	0.47801	-12.564	0	0	0	0
1.7595	11.002	0.46267	-12.549	0	0	0	0
1.7685	11.001	0.44481	-12.524	0	0	0	0
1.7727	10.999	0.42383	-12.49	0	0	0	0
1.7746	10.995	0.3993	-12.45	0	0	0	0
1.7761	10.991	0.37166	-12.407	0	0	0	0
1.7786	10.987	0.34238	-12.363	0	0	0	0
1.7826	10.982	0.31359	-12.318	0	0	0	0
1.7877	10.977	0.28765	-12.272	0	0	0	0
1.7928	10.973	0.2668	-12.221	0	0	0	0
1.7965	10.972	0.25312	-12.164	0	0	0	0
1.7975	10.975	0.24822	-12.098	0	0	0	0
1.7942	10.987	0.25279	-12.025	0	0	0	0
1.7846	11.012	0.26683	-11.943	0	0	0	0
1.7672	11.053	0.28996	-11.856	0	0	0	0
1.7412	11.11	0.321	-11.769	0	0	0	0
1.7077	11.181	0.35779	-11.685	0	0	0	0
1.6702	11.259	0.39772	-11.605	0	0	0	0
1.6324	11.338	0.43856	-11.53	0	0	0	0
1.5971	11.416	0.47953	-11.457	0	0	0	0
1.5651	11.485	0.52177	-11.383	0	0	0	0
1.5362	11.542	0.56766	-11.306	0	0	0	0
1.5097	11.582	0.61951	-11.225	0	0	0	0
1.4845	11.608	0.67832	-11.138	0	0	0	0
1.4586	11.625	0.7433	-11.047	0	0	0	0
1.4297	11.638	0.81273	-10.949	0	0	0	0
1.3963	11.655	0.88489	-10.846	0	0	0	0
1.3587	11.679	0.95781	-10.739	0	0	0	0
1.3187	11.715	1.0288	-10.631	0.97565	-10.687	0	0
1.2784	11.762	1.0942	-10.527	0	0	0	0
1.2396	11.815	1.1502	-10.434	0	0	0	0
1.2042	11.869	1.1937	-10.357	0	0	0	0
1.1735	11.922	1.2243	-10.293	0	0	0	0
1.1476	11.978	1.244	-10.242	0	0	0	0
1.1254	12.047	1.2566	-10.199	0	0	0	0
1.1052	12.137	1.2669	-10.163	0	0	0	0
1.0854	12.25	1.2803	-10.128	0	0	0	0
1.0645	12.38	1.3018	-10.092	0	0	0	0
1.0406	12.513	1.3352	-10.049	0	0	0	0
1.0123	12.638	1.3817	-9.9991	0	0	0	0
0.97933	12.748	1.4402	-9.9435	0	0	1.3999	-10.004
0.94319	12.84	1.5069	-9.8868	0	0	0	0
0.9056	12.906	1.5774	-9.8346	0	0	0	0
0.86669	12.94	1.6492	-9.7901	0	0	0	0
0.8253	12.943	1.7233	-9.7523	0	0	0	0
0.78076	12.915	1.8014	-9.7176	0	0	0	0
0.73422	12.861	1.8823	-9.6828	0	0	0	0
0.68846	12.792	1.9597	-9.648	0	0	0	0
0.64676	12.724	2.025	-9.6166	0	0	0	0
0.61142	12.676	2.073	-9.5927	0	0	0	0
0.58264	12.653	2.1039	-9.5779	0	0	0	0
0.55855	12.649	2.1217	-9.5704	0	0	0	0
0.53679	12.653	2.1315	-9.5665	0	0	0	0
0.51624	12.655	2.1376	-9.5611	0	0	0	0
0.49857	12.648	2.1429	-9.55	0	0	0	0
0.48817	12.629	2.1483	-9.5326	0	0	0	0
0.49007	12.602	2.1528	-9.5121	0	0	0	0
0.50735	12.574	2.1553	-9.4927	0	0	0	0
0.54079	12.556	2.1555	-9.4771	0	0	0	0
0.58978	12.55	2.1533	-9.4673	0	0	0	0
0.65217	12.55	2.1488	-9.4647	0	0	0	0
0.72424	12.542	2.1412	-9.4713	0	0	0	0
0.80202	12.518	2.129	-9.489	0	0	0	0
0.88223	12.476	2.1106	-9.5192	0	0	0	0
0.96114	12.424	2.0851	-9.5615	0	0	0	0
1.0335	12.371	2.053	-9.612	0	0	0	0
1.0939	12.323	2.016	-9.664	0	0	0	0
1.1391	12.285	1.9752	-9.7114	0	0	0	0
1.1705	12.262	1.9305	-9.7528	0	0	0	0
1.1934	12.261	1.8813	-9.7915	0	0	0	0
1.2158	12.287	1.8284	-9.8328	0	0	0	0
1.2457	12.347	1.7743	-9.8807	0	0	0	0
1.2898	12.443	1.7211	-9.9363	0	0	0	0
1.351	12.573	1.6697	-9.9999	0	0	0	0
1.4279	12.729	1.6187	-10.072	0	0	0	0
1.5157	12.893	1.5659	-10.153	0	0	0	0
1.6073	13.049	1.5095	-10.243	0	0	0	0
1.6963	13.186	1.4495	-10.335	1.7889	13.086	0	0
1.7798	13.299	1.3873	-10.428	0	0	0	0
1.859	13.388	1.3239	-10.516	0	0	0	0
1.9379	13.456	1.2595	-10.6	0	0	0	0
2.0194	13.508	1.1942	-10.682	0	0	0	0
2.1029	13.549	1.1288	-10.763	0	0	0	0
2.1845	13.582	1.0647	-10.843	0	0	0	0
2.2594	13.609	1.0033	-10.922	0	0	0	0
2.326	13.63	0.9451	-11.001	0	0	0	0
2.3847	13.643	0.88925	-11.083	0	0	0	0
2.436	13.647	0.83525	-11.167	0	0	0	0
2.4793	13.646	0.78359	-11.249	0	0	0	0
2.514	13.641	0.73602	-11.322	0	0	0	0
2.5402	13.634	0.6949	-11.383	0	0	0	0
2.5578	13.627	0.66171	-11.433	0	0	0	0
2.5677	13.621	0.63592	-11.472	0	0	0	0
2.5715	13.616	0.61533	-11.503	0	0	2.5688	13.597
2.5715	13.613	0.59727	-11.527	0	0	0	0
2.5709	13.613	0.57935	-11.546	0	0	0	0
2.5734	13.617	0.5595	-11.564	0	0	0	0
2.5834	13.626	0.53613	-11.587	0	0	0	0
2.6048	13.643	0.50873	-11.619	0	0	0	0
2.6402	13.669	0.47893	-11.663	0	0	0	0
2.689	13.703	0.45014	-11.717	0	0	0	0
2.7457	13.74	0.42582	-11.775	0	0	0	0
2.8013	13.77	0.40796	-11.832	0	0	0	0
2.8479	13.778	0.39696	-11.88	0	0	0	0
2.8819	13.753	0.39192	-11.916	0	0	0	0
2.9045	13.693	0.39106	-11.938	0	0	0	0
2.9197	13.605	0.39221	-11.949	0	0	0	0
2.9322	13.508	0.39315	-11.949	0	0	0	0
2.9456	13.422	0.39182	-11.941	0	0	0	0
2.9613	13.363	0.38646	-11.924	0	0	0	0
2.9795	13.34	0.37532	-11.9	0	0	0	0
2.9995	13.352	0.35609	-11.87	0	0	0	0
3.0187	13.388	0.3257	-11.836	0	0	0	0
3.0327	13.431	0.28096	-11.801	0	0	0	0
3.0369	13.471	0.22026	-11.765	0	0	0	0
3.0275	13.502	0.14464	-11.732	0	0	0	0
3.0024	13.526	0.058032	-11.703	0	0	0	0
2.9616	13.543	-0.033844	-11.681	0	0	0	0
2.9079	13.558	-0.12546	-11.666	0	0	0	0
2.8458	13.575	-0.21333	-11.658	0	0	0	0
2.7798	13.597	-0.29702	-11.654	0	0	0	0
2.7137	13.628	-0.37936	-11.648	0	0	0	0
2.6495	13.669	-0.46504	-11.638	0	0	0	0
2.5886	13.72	-0.55746	-11.62	0	0	0	0
2.5322	13.775	-0.65602	-11.593	0	0	0	0
2.4813	13.821	-0.75604	-11.554	0	0	0	0
2.4356	13.843	-0.85219	-11.504	0	0	0	0
2.3925	13.831	-0.94257	-11.442	0	0	0	0
2.3478	13.787	-1.0286	-11.369	0	0	0	0
2.2979	13.722	-1.1119	-11.285	0	0	0	0
2.2416	13.651	-1.1924	-11.191	0	0	0	0
2.1797	13.584	-1.27	-11.087	-1.2787	-11.075	0	0
2.1151	13.524	-1.3452	-10.973	0	0	0	0
2.0515	13.477	-1.4193	-10.849	0	0	0	0
1.9913	13.442	-1.4936	-10.716	0	0	0	0
1.9353	13.413	-1.568	-10.576	0	0	0	0
1.884	13.382	-1.6407	-10.435	0	0	0	0
1.8384	13.34	-1.7088	-10.3	0	0	0	0
1.7999	13.281	-1.7697	-10.177	0	0	0	0
1.7682	13.208	-1.821	-10.069	0	0	0	0
1.7415	13.135	-1.861	-9.9792	0	0	0	0
1.7175	13.084	-1.8888	-9.9056	0	0	0	0
1.6944	13.069	-1.905	-9.8443	0	0	0	0
1.6706	13.09	-1.9119	-9.7871	0	0	0	0
1.6447	13.138	-1.9132	-9.7264	0	0	0	0
1.6153	13.204	-1.9135	-9.6571	0	0	0	0
1.5823	13.275	-1.9175	-9.5776	0	0	-1.8683	-9.62
1.5476	13.339	-1.9276	-9.4891	0	0	0	0
1.5141	13.379	-1.9439	-9.394	0	0	0	0
1.4837	13.383	-1.9644	-9.2958	0	0	0	0
1.4561	13.35	-1.9856	-9.1997	0	0	0	0
1.4305	13.286	-2.0032	-9.1129	0	0	0	0
1.4067	13.202	-2.0129	-9.042	0	0	0	0
1.3853	13.11	-2.0117	-8.9892	0	0	0	0
1.3673	13.023	-1.9991	-8.9528	0	0	0	0
1.3524	12.955	-1.9762	-8.9286	0	0	0	0
1.339	12.919	-1.9454	-8.9114	0	0	0	0
1.3226	12.915	-1.9097	-8.8967	0	0	0	0
1.2975	12.929	-1.872	-8.883	0	0	0	0
1.2577	12.955	-1.8345	-8.8715	0	0	0	0
1.1983	12.987	-1.7996	-8.8643	0	0	0	0
1.1169	13.015	-1.7696	-8.8616	0	0	0	0
1.0149	13.024	-1.7465	-8.8625	0	0	0	0
0.89812	13.008	-1.7314	-8.8654	0	0	0	0
0.77369	12.969	-1.7248	-8.8702	0	0	0	0
0.64736	12.912	-1.7258	-8.878	0	0	0	0
0.52227	12.848	-1.7325	-8.8906	0	0	0	0
0.39948	12.785	-1.7414	-8.9084	0	0	0	0
0.27891	12.728	-1.7491	-8.9307	0	0	0	0
0.16072	12.681	-1.7528	-8.9566	0	0	0	0
0.045193	12.643	-1.7516	-8.9851	0	0	0	0
-0.068095	12.609	-1.7459	-9.0145	0	0	0	0
-0.18072	12.568	-1.7372	-9.0427	0	0	0	0
-0.2954	12.501	-1.7266	-9.0691	0	0	0	0
-0.415	12.395	-1.7144	-9.0949	0	0	0	0
-0.54044	12.241	-1.7004	-9.1221	0	0	0	0
-0.66966	12.041	-1.6844	-9.1526	0	0	0	0
-0.79901	11.809	-1.6671	-9.1879	0	0	0	0
-0.92533	11.563	-1.6492	-9.2302	0	0	0	0
-1.0475	11.317	-1.6306	-9.2819	0	0	0	0
-1.1665	11.082	-1.6103	-9.3435	0	0	0	0
-1.2832	10.868	-1.5872	-9.4123	0	0	0	0
-1.3974	10.68	-1.5608	-9.4853	0	0	0	0
-1.5085	10.524	-1.5297	-9.5608	0	0	0	0
-1.6176	10.402	-1.4921	-9.6387	0	0	0	0
-1.7268	10.312	-1.4471	-9.717	0	0	0	0
-1.8381	10.247	-1.3951	-9.7929	-1.8212	10.156	0	0
-1.9524	10.196	-1.3368	-9.8664	0	0	0	0
-2.0693	10.14	-1.2735	-9.9393	0	0	0	0
-2.1882	10.063	-1.2075	-10.012	0	0	0	0
-2.3079	9.953	-1.1429	-10.082	0	0	0	0
-2.4267	9.806	-1.0837	-10.144	0	0	0	0
-2.5423	9.6216	-1.0321	-10.195	0	0	0	0
-2.6526	9.402	-0.98754	-10.234	0	0	0	0
-2.7567	9.1552	-0.9483	-10.266	0	0	0	0
-2.8556	8.8966	-0.91249	-10.292	0	0	0	0
-2.9503	8.644	-0.87895	-10.319	0	0	0	0
-3.0412	8.4073	-0.84695	-10.346	0	0	0	0
-3.128	8.1835	-0.81537	-10.378	0	0	0	0
-3.2094	7.9644	-0.78244	-10.415	0	0	0	0
-3.2837	7.7497	-0.74639	-10.46	0	0	0	0
-3.3505	7.5504	-0.70639	-10.514	0	0	-3.3637	7.4031
-3.4113	7.3805	-0.66284	-10.58	0	0	0	0
-3.4688	7.2502	-0.61704	-10.658	0	0	0	0
-3.5251	7.1628	-0.57068	-10.745	0	0	0	0
-3.5823	7.1106	-0.52562	-10.837	0	0	0	0
-3.6421	7.0753	-0.48361	-10.927	0	0	0	0
-3.7047	7.0352	-0.44608	-11.009	0	0	0	0
-3.7701	6.9755	-0.41411	-11.076	0	0	0	0
-3.8384	6.892	-0.38853	-11.126	0	0	0	0
-3.9107	6.7907	-0.36932	-11.159	0	0	0	0
-3.9881	6.685	-0.35491	-11.177	0	0	0	0
-4.0701	6.5903	-0.34257	-11.184	0	0	0	0
-4.1543	6.5181	-0.32963	-11.184	0	0	0	0
-4.2374	6.4719	-0.31448	-11.182	0	0	0	0
-4.3168	6.4488	-0.29687	-11.178	0	0	0	0
-4.3906	6.4427	-0.2776	-11.175	0	0	0	0
-4.458	6.4472	-0.25781	-11.172	0	0	0	0
-4.5185	6.4571	-0.23816	-11.171	0	0	0	0
-4.5719	6.4688	-0.21834	-11.173	0	0	0	0
-4.6181	6.4802	-0.19698	-11.179	0	0	0	0
-4.6566	6.4902	-0.17201	-11.19	0	0	0	0
-4.6871	6.4986	-0.1413	-11.206	0	0	0	0
-4.7108	6.5056	-0.10292	-11.228	0	0	0	0
-4.7288	6.5114	-0.055229	-11.255	0	0	0	0
-4.741	6.5157	0.002521	-11.288	0	0	0	0
-4.7457	6.5174	0.069224	-11.325	0	0	0	0
-4.7393	6.5142	0.14138	-11.361	0	0	0	0
-4.7177	6.5031	0.2138	-11.391	0	0	0	0
-4.6773	6.4805	0.28177	-11.415	0	0	0	0
-4.617	6.4432	0.34291	-11.432	0	0	0	0
-4.539	6.3904	0.39732	-11.442	0	0	0	0
-4.4481	6.3245	0.44654	-11.446	0	0	0	0
-4.3499	6.2506	0.49268	-11.446	0	0	0	0
-4.2481	6.1735	0.53843	-11.44	0	0	0	0
-4.1439	6.0976	0.5869	-11.427	0	0	0	0
-4.0372	6.0269	0.64066	-11.404	0	0	0	0
-3.9293	5.9637	0.69989	-11.369	0	0	0	0
-3.8225	5.9092	0.76161	-11.321	0	0	0	0
-3.7199	5.8656	0.8211	-11.262	0	0	0	0
-3.6222	5.8345	0.87476	-11.194	0	0	0	0
-3.5259	5.8134	0.92205	-11.116	0	0	0	0
-3.4236	5.7942	0.96579	-11.028	0	0	0	0
-3.3067	5.7679	1.0109	-10.927	0	0	0	0
-3.1703	5.7314	1.0622	-10.815	0	0	0	0
-3.015	5.6917	1.1215	-10.693	0	0	0	0
-2.8475	5.6596	1.1881	-10.562	0	0	0	0
-2.6754	5.6391	1.2588	-10.426	0	0	0	0
-2.5034	5.6224	1.3294	-10.291	0	0	0	0
-2.3327	5.5987	1.3958	-10.162	0	0	0	0
-2.1652	5.5655	1.4554	-10.045	0	0	0	0
-2.0056	5.5298	1.508	-9.9389	0	0	0	0
-1.8602	5.5008	1.5546	-9.8414	0	0	0	0
-1.734	5.4817	1.5963	-9.7468	0	0	0	0
-1.629	5.4714	1.6334	-9.6478	0	0	0	0
-1.5444	5.466	1.6658	-9.5368	0	0	0	0
-1.477	5.4591	1.6939	-9.4075	1.7066	-9.4037	0	0
-1.4203	5.4435	1.719	-9.256	0	0	0	0
-1.3653	5.4146	1.7428	-9.0822	0	0	0	0
-1.3017	5.3721	1.7668	-8.8899	0	0	0	0
-1.2205	5.3209	1.7911	-8.6866	0	0	0	0
-1.1177	5.2708	1.8153	-8.4808	0	0	1.8024	-8.4635
-0.99555	5.2322	1.8381	-8.2803	0	0	0	0
-0.86075	5.2111	1.8586	-8.0935	0	0	0	0
-0.72086	5.2046	1.8766	-7.9285	0	0	0	0
-0.5824	5.2025	1.893	-7.7899	0	0	0	0
-0.45102	5.1952	1.9095	-7.6782	0	0	0	0
-0.33087	5.1809	1.9268	-7.5906	0	0	0	0
-0.22278	5.1639	1.944	-7.5218	0	0	0	0
-0.12452	5.1505	1.9587	-7.466	0	0	0	0
-0.033137	5.1486	1.9669	-7.4185	0	0	0	0
0.053414	5.1639	1.964	-7.3764	0	0	0	0
0.13659	5.193	1.9458	-7.3379	0	0	0	0
0.21741	5.225	1.9108	-7.3005	0	0	0	0
0.29579	5.2488	1.8611	-7.2606	0	0	0	0
0.37038	5.2581	1.8026	-7.214	0	0	0	0
0.43926	5.2509	1.7425	-7.156	0	0	0	0
0.50036	5.2283	1.6864	-7.0838	0	0	0	0
0.55224	5.194	1.6359	-6.9991	0	0	0	0
0.59462	5.1544	1.5888	-6.9071	0	0	0	0
0.62791	5.1171	1.5402	-6.8121	0	0	0	0
0.65304	5.0874	1.4834	-6.7164	0	0	0	0
0.67191	5.067	1.4119	-6.6216	0	0	0	0
0.68726	5.055	1.3213	-6.5266	-4.1805	10.264	0	0
0.70159	5.0495	1.2107	-6.4286	0	0	-4.3736	9.2453
