## Supplementary material for "How to control unpredictable others in court-net sports": Collegiate match data: u7_1_3.txt

-0.42599	12.263	3.5509	-12.456	0	0	-0.41996	12.229
-0.43732	12.292	3.5529	-12.457	0	0	0	0
-0.45393	12.335	3.5543	-12.455	0	0	0	0
-0.47513	12.389	3.5555	-12.449	0	0	0	0
-0.49818	12.448	3.5566	-12.438	0	0	0	0
-0.51923	12.502	3.5576	-12.422	0	0	0	0
-0.53559	12.544	3.5581	-12.403	0	0	0	0
-0.54673	12.572	3.5578	-12.382	0	0	0	0
-0.55364	12.588	3.5564	-12.362	0	0	0	0
-0.55795	12.595	3.5534	-12.345	0	0	0	0
-0.5613	12.597	3.5483	-12.334	0	0	0	0
-0.56494	12.597	3.54	-12.329	0	0	0	0
-0.56943	12.596	3.5278	-12.331	0	0	0	0
-0.57445	12.595	3.511	-12.337	0	0	0	0
-0.57905	12.595	3.4895	-12.345	0	0	0	0
-0.58213	12.595	3.4622	-12.353	0	0	0	0
-0.58266	12.593	3.4269	-12.359	3.4371	-12.351	0	0
-0.57966	12.589	3.3803	-12.363	0	0	0	0
-0.57217	12.581	3.3199	-12.363	0	0	0	0
-0.55953	12.568	3.2449	-12.363	0	0	0	0
-0.54183	12.548	3.1573	-12.364	0	0	0	0
-0.52026	12.524	3.0609	-12.368	0	0	0	0
-0.4969	12.498	2.9615	-12.377	0	0	0	0
-0.47425	12.471	2.8659	-12.391	0	0	0	0
-0.45446	12.441	2.7807	-12.41	0	0	0	0
-0.43847	12.407	2.7102	-12.432	0	0	0	0
-0.42603	12.376	2.656	-12.453	0	0	0	0
-0.41618	12.358	2.6179	-12.472	0	0	0	0
-0.4072	12.362	2.5939	-12.485	0	0	0	0
-0.39632	12.387	2.5808	-12.494	0	0	0	0
-0.37982	12.426	2.5746	-12.498	0	0	0	0
-0.35362	12.465	2.5716	-12.498	0	0	2.587	-12.463
-0.31444	12.496	2.569	-12.493	0	0	0	0
-0.26141	12.513	2.5654	-12.482	0	0	0	0
-0.19745	12.519	2.5612	-12.467	0	0	0	0
-0.12869	12.515	2.5574	-12.446	0	0	0	0
-0.061866	12.506	2.5554	-12.422	0	0	0	0
-0.001741	12.495	2.5553	-12.4	0	0	0	0
0.049703	12.484	2.5568	-12.382	0	0	0	0
0.09265	12.474	2.5587	-12.37	0	0	0	0
0.12834	12.466	2.5601	-12.364	0	0	0	0
0.15814	12.459	2.5602	-12.366	0	0	0	0
0.18348	12.454	2.5581	-12.377	0	0	0	0
0.20639	12.45	2.5528	-12.398	0	0	0	0
0.22975	12.445	2.5436	-12.43	0	0	0	0
0.25725	12.44	2.5304	-12.47	0	0	0	0
0.29271	12.434	2.5134	-12.516	0	0	0	0
0.33871	12.425	2.4932	-12.563	0	0	0	0
0.39485	12.415	2.4696	-12.604	0	0	0	0
0.45768	12.403	2.4413	-12.638	0	0	0	0
0.52225	12.391	2.4069	-12.663	0	0	0	0
0.58369	12.38	2.3646	-12.681	0	0	0	0
0.63804	12.372	2.3135	-12.693	0	0	0	0
0.68254	12.367	2.2537	-12.699	0	0	0	0
0.71586	12.366	2.1858	-12.702	0	0	0	0
0.7383	12.371	2.1109	-12.707	0	0	0	0
0.75143	12.38	2.0306	-12.718	0	0	0	0
0.75756	12.391	1.947	-12.736	0	0	0	0
0.75914	12.401	1.8625	-12.761	0	0	0	0
0.7583	12.403	1.7792	-12.791	0	0	0	0
0.75657	12.397	1.6985	-12.822	0	0	0	0
0.75481	12.383	1.6207	-12.849	0	0	0	0
0.75336	12.368	1.5445	-12.872	0	0	0	0
0.7523	12.357	1.4675	-12.895	0	0	0	0
0.75152	12.354	1.3873	-12.918	0	0	0	0
0.75086	12.362	1.3034	-12.945	0	0	0	0
0.75016	12.384	1.217	-12.975	0	0	0	0
0.74932	12.421	1.1302	-13.01	0	0	0	0
0.74833	12.47	1.0447	-13.05	0	0	0	0
0.74739	12.527	0.96097	-13.093	0	0	0	0
0.74675	12.584	0.87895	-13.139	0	0	0	0
0.74671	12.635	0.79977	-13.186	0	0	0	0
0.74747	12.682	0.72629	-13.234	0	0	0	0
0.74916	12.727	0.66206	-13.28	0	0	0	0
0.75171	12.773	0.60936	-13.323	0	0	0	0
0.75476	12.815	0.56828	-13.362	0	0	0	0
0.75743	12.847	0.5373	-13.396	0	0	0	0
0.75803	12.861	0.51432	-13.426	0	0	0	0
0.75454	12.856	0.49729	-13.451	0	0	0	0
0.7458	12.829	0.48449	-13.474	0	0	0	0
0.73221	12.774	0.47485	-13.496	0	0	0	0
0.71504	12.69	0.46812	-13.518	0.69125	12.651	0	0
0.69534	12.582	0.46438	-13.54	0	0	0	0
0.67341	12.463	0.46336	-13.562	0	0	0	0
0.64885	12.347	0.46424	-13.582	0	0	0	0
0.62129	12.246	0.46607	-13.6	0	0	0	0
0.5913	12.167	0.46809	-13.613	0	0	0	0
0.56033	12.111	0.46985	-13.622	0	0	0	0
0.52992	12.072	0.47114	-13.627	0	0	0	0
0.50105	12.039	0.47195	-13.63	0	0	0	0
0.47446	12.005	0.47234	-13.63	0	0	0	0
0.45111	11.965	0.4724	-13.63	0	0	0	0
0.43207	11.919	0.47222	-13.629	0	0	0	0
0.41789	11.873	0.47187	-13.627	0	0	0	0
0.408	11.829	0.4714	-13.626	0	0	0	0
0.40076	11.787	0.47089	-13.624	0	0	0	0
0.39412	11.743	0.47046	-13.623	0	0	0	0
0.38622	11.696	0.47034	-13.623	0	0	0	0
0.3758	11.649	0.47086	-13.623	0	0	0.36017	11.488
0.36192	11.604	0.47244	-13.626	0	0	0	0
0.34334	11.562	0.47558	-13.632	0	0	0	0
0.31821	11.519	0.48069	-13.642	0	0	0	0
0.28443	11.466	0.48779	-13.657	0	0	0	0
0.24047	11.396	0.49627	-13.675	0	0	0	0
0.18651	11.306	0.50482	-13.696	0	0	0	0
0.12549	11.204	0.51192	-13.717	0	0	0	0
0.063288	11.1	0.51648	-13.737	0	0	0	0
0.006458	11.002	0.51843	-13.755	0	0	0	0
-0.040966	10.912	0.5189	-13.772	0	0	0	0
-0.078955	10.832	0.52019	-13.787	0	0	0	0
-0.11057	10.767	0.52536	-13.799	0	0	0	0
-0.14027	10.726	0.53765	-13.805	0	0	0	0
-0.17249	10.712	0.55972	-13.802	0	0	0	0
-0.21006	10.722	0.59365	-13.787	0	0	0	0
-0.25249	10.754	0.64084	-13.759	0	0	0	0
-0.29556	10.806	0.70137	-13.721	0	0	0	0
-0.33305	10.871	0.77284	-13.677	0	0	0	0
-0.35935	10.936	0.84996	-13.632	0	0	0	0
-0.37118	10.99	0.92643	-13.586	0	0	0	0
-0.36817	11.03	0.99809	-13.541	0	0	0	0
-0.35261	11.061	1.0648	-13.496	0	0	0	0
-0.32803	11.089	1.1294	-13.449	0	0	0	0
-0.29716	11.118	1.1964	-13.399	0	0	0	0
-0.26161	11.153	1.2696	-13.349	0	0	0	0
-0.2231	11.19	1.3514	-13.3	0	0	0	0
-0.18377	11.227	1.4419	-13.253	0	0	0	0
-0.14537	11.264	1.5393	-13.207	0	0	0	0
-0.10911	11.303	1.6418	-13.162	0	0	0	0
-0.076113	11.348	1.7483	-13.119	0	0	0	0
-0.047153	11.393	1.8581	-13.076	0	0	0	0
-0.022379	11.429	1.9693	-13.036	0	0	0	0
-0.001707	11.456	2.0787	-12.998	0	0	0	0
0.014873	11.482	2.1833	-12.967	0	0	0	0
0.027745	11.518	2.2809	-12.94	0	0	0	0
0.038191	11.565	2.3713	-12.919	0	0	0	0
0.048267	11.612	2.4553	-12.904	0	0	0	0
0.060169	11.636	2.5337	-12.892	2.5375	-12.862	0	0
0.075465	11.624	2.6063	-12.883	0	0	0	0
0.094319	11.579	2.673	-12.876	0	0	0	0
0.11509	11.519	2.734	-12.868	0	0	0	0
0.13491	11.471	2.7901	-12.86	0	0	0	0
0.15099	11.454	2.8422	-12.852	0	0	0	0
0.16153	11.466	2.8914	-12.842	0	0	0	0
0.16568	11.502	2.9389	-12.829	0	0	0	0
0.16308	11.559	2.9853	-12.81	0	0	0	0
0.15354	11.638	3.0305	-12.784	0	0	0	0
0.13728	11.737	3.0742	-12.751	0	0	0	0
0.11562	11.847	3.1151	-12.712	0	0	3.0967	-12.691
0.091504	11.956	3.1508	-12.673	0	0	0	0
0.06876	12.049	3.1785	-12.639	0	0	0	0
0.050275	12.122	3.197	-12.614	0	0	0	0
0.036911	12.178	3.2065	-12.601	0	0	0	0
0.0279	12.226	3.2084	-12.598	0	0	0	0
0.021788	12.273	3.2038	-12.605	0	0	0	0
0.0172	12.323	3.1932	-12.624	0	0	0	0
0.013314	12.374	3.1774	-12.651	0	0	0	0
0.010008	12.419	3.1574	-12.686	0	0	0	0
0.007815	12.452	3.1356	-12.725	0	0	0	0
0.007914	12.472	3.1152	-12.764	0	0	0	0
0.012198	12.481	3.0988	-12.803	0	0	0	0
0.02319	12.481	3.0869	-12.841	0	0	0	0
0.043611	12.475	3.0791	-12.879	0	0	0	0
0.075406	12.467	3.074	-12.917	0	0	0	0
0.11848	12.462	3.0697	-12.952	0	0	0	0
0.17031	12.463	3.0636	-12.98	0	0	0	0
0.22707	12.477	3.0521	-13	0	0	0	0
0.28534	12.507	3.0312	-13.012	0	0	0	0
0.34272	12.554	2.9966	-13.018	0	0	0	0
0.39751	12.613	2.9452	-13.021	0	0	0	0
0.44838	12.678	2.8751	-13.025	0	0	0	0
0.49486	12.742	2.7867	-13.032	0	0	0	0
0.53775	12.802	2.6831	-13.045	0	0	0	0
0.57859	12.859	2.5699	-13.063	0	0	0	0
0.61903	12.915	2.4533	-13.085	0	0	0	0
0.66056	12.969	2.338	-13.108	0	0	0	0
0.70525	13.008	2.2256	-13.133	0	0	0	0
0.75622	13.019	2.1159	-13.158	0	0	0	0
0.81656	12.993	2.0074	-13.184	0	0	0	0
0.88731	12.937	1.8982	-13.209	0	0	0	0
0.96613	12.872	1.7865	-13.231	0	0	0	0
1.0481	12.82	1.6723	-13.248	0	0	0	0
1.1282	12.794	1.5578	-13.259	0	0	0	0
1.2024	12.792	1.4461	-13.264	1.2799	12.86	0	0
1.2692	12.804	1.3402	-13.264	0	0	0	0
1.3299	12.818	1.2413	-13.261	0	0	0	0
1.3884	12.828	1.1489	-13.257	0	0	0	0
1.4491	12.832	1.0621	-13.253	0	0	0	0
1.5149	12.831	0.97983	-13.25	0	0	0	0
1.5849	12.83	0.90176	-13.249	0	0	0	0
1.6559	12.834	0.82784	-13.251	0	0	0	0
1.7237	12.849	0.75834	-13.257	0	0	0	0
1.786	12.876	0.69413	-13.266	0	0	0	0
1.8419	12.917	0.63695	-13.274	0	0	0	0
1.892	12.964	0.58881	-13.282	0	0	0	0
1.9377	13.007	0.55087	-13.287	0	0	0	0
1.9808	13.039	0.52261	-13.288	0	0	0	0
2.0223	13.058	0.50176	-13.286	0	0	0	0
2.0628	13.067	0.48454	-13.281	0	0	0	0
2.101	13.068	0.46654	-13.276	0	0	0	0
2.1349	13.064	0.4441	-13.273	0	0	2.1565	13.02
2.1629	13.058	0.41545	-13.275	0	0	0	0
2.185	13.052	0.38136	-13.287	0	0	0	0
2.202	13.046	0.34449	-13.308	0	0	0	0
2.2152	13.037	0.3079	-13.34	0	0	0	0
2.2256	13.025	0.2738	-13.379	0	0	0	0
2.234	13.009	0.24328	-13.421	0	0	0	0
2.2418	12.986	0.21664	-13.464	0	0	0	0
2.2508	12.958	0.19382	-13.502	0	0	0	0
2.2628	12.929	0.17451	-13.532	0	0	0	0
2.2789	12.907	0.15801	-13.55	0	0	0	0
2.2987	12.902	0.14316	-13.553	0	0	0	0
2.3203	12.913	0.1288	-13.541	0	0	0	0
2.3403	12.936	0.11421	-13.517	0	0	0	0
2.355	12.964	0.099328	-13.485	0	0	0	0
2.3609	12.996	0.084631	-13.449	0	0	0	0
2.3556	13.032	0.071198	-13.414	0	0	0	0
2.3378	13.074	0.060724	-13.38	0	0	0	0
2.3084	13.123	0.055023	-13.348	0	0	0	0
2.2701	13.171	0.055093	-13.315	0	0	0	0
2.2265	13.205	0.060619	-13.28	0	0	0	0
2.1815	13.211	0.070232	-13.243	0	0	0	0
2.1387	13.177	0.081955	-13.204	0	0	0	0
2.1007	13.104	0.093333	-13.164	0	0	0	0
2.0693	13.008	0.10133	-13.123	0	0	0	0
2.0453	12.911	0.10241	-13.08	0	0	0	0
2.0276	12.831	0.093129	-13.033	0	0	0	0
2.0133	12.776	0.071154	-12.98	0	0	0	0
1.9982	12.745	0.036377	-12.92	0	0	0	0
1.9777	12.736	-0.008356	-12.857	0	0	0	0
1.9487	12.746	-0.058039	-12.795	0	0	0	0
1.9097	12.773	-0.10784	-12.737	0	0	0	0
1.8622	12.815	-0.15521	-12.685	0	0	0	0
1.8096	12.869	-0.2001	-12.641	0	0	0	0
1.7558	12.929	-0.24368	-12.608	0	0	0	0
1.7026	12.985	-0.28695	-12.588	0	0	0	0
1.6499	13.023	-0.33055	-12.579	0	0	0	0
1.5969	13.036	-0.37536	-12.576	0	0	0	0
1.5431	13.023	-0.42254	-12.576	0	0	0	0
1.4891	12.993	-0.47278	-12.574	0	0	0	0
1.4355	12.958	-0.52571	-12.571	-0.5383	-12.556	0	0
1.3827	12.926	-0.58034	-12.565	0	0	0	0
1.3307	12.898	-0.63611	-12.559	0	0	0	0
1.2807	12.873	-0.6933	-12.556	0	0	0	0
1.2341	12.845	-0.75206	-12.556	0	0	0	0
1.1919	12.81	-0.81138	-12.56	0	0	0	0
1.1546	12.769	-0.869	-12.566	0	0	0	0
1.1218	12.728	-0.92197	-12.575	0	0	0	0
1.0921	12.698	-0.96731	-12.584	0	0	0	0
1.0639	12.685	-1.0029	-12.593	0	0	0	0
1.037	12.69	-1.0283	-12.601	0	0	0	0
1.0127	12.705	-1.0447	-12.608	0	0	0	0
0.99192	12.719	-1.0542	-12.614	0	0	0	0
0.97503	12.721	-1.0591	-12.619	0	0	0	0
0.96182	12.709	-1.0613	-12.622	0	0	0	0
0.95221	12.69	-1.0622	-12.623	0	0	0	0
0.94585	12.671	-1.0628	-12.621	0	0	0	0
0.94183	12.657	-1.0634	-12.617	0	0	0	0
0.93896	12.65	-1.0642	-12.613	0	0	0	0
0.93616	12.648	-1.0651	-12.609	0	0	0	0
0.93269	12.65	-1.0662	-12.606	0	0	-1.0652	-12.575
0.92839	12.65	-1.0677	-12.605	0	0	0	0
0.92389	12.642	-1.0696	-12.604	0	0	0	0
0.92029	12.621	-1.0719	-12.603	0	0	0	0
0.91868	12.579	-1.0741	-12.602	0	0	0	0
0.91983	12.51	-1.0753	-12.599	0	0	0	0
0.92397	12.415	-1.0743	-12.595	0	0	0	0
0.93051	12.304	-1.0687	-12.589	0	0	0	0
0.938	12.196	-1.056	-12.582	0	0	0	0
0.9451	12.111	-1.0338	-12.574	0	0	0	0
0.95111	12.061	-1.0003	-12.57	0	0	0	0
0.95586	12.054	-0.95605	-12.571	0	0	0	0
0.95925	12.089	-0.90297	-12.581	0	0	0	0
0.96088	12.163	-0.84377	-12.601	0	0	0	0
0.95982	12.262	-0.78111	-12.629	0	0	0	0
0.95445	12.365	-0.71771	-12.662	0	0	0	0
0.94247	12.445	-0.65621	-12.696	0	0	0	0
0.92117	12.483	-0.59858	-12.728	0	0	0	0
0.88834	12.47	-0.54578	-12.755	0	0	0	0
0.84354	12.415	-0.49765	-12.778	0	0	0	0
0.7887	12.336	-0.45321	-12.798	0	0	0	0
0.72723	12.254	-0.41154	-12.815	0	0	0	0
0.66238	12.184	-0.37178	-12.828	0	0	0	0
0.59645	12.128	-0.33261	-12.838	0	0	0	0
0.53106	12.076	-0.29245	-12.844	0	0	0	0
0.46742	12.016	-0.25024	-12.848	0	0	0	0
0.40616	11.936	-0.20602	-12.851	0	0	0	0
0.34743	11.83	-0.16076	-12.853	0	0	0	0
0.29164	11.706	-0.1154	-12.856	0	0	0	0
0.23916	11.578	-0.070041	-12.861	0	0	0	0
0.18949	11.462	-0.024147	-12.869	0	0	0	0
0.14082	11.365	0.022909	-12.878	0	0	0	0
0.090199	11.284	0.071516	-12.891	0	0	0	0
0.034349	11.21	0.12168	-12.907	0	0	0	0
-0.029159	11.13	0.17305	-12.927	0	0	0	0
-0.10085	11.039	0.22482	-12.951	0	0	0	0
-0.17919	10.935	0.27521	-12.977	0	0	0	0
-0.26122	10.82	0.32125	-13.003	0	0	0	0
-0.34308	10.707	0.36003	-13.025	0	0	0	0
-0.42111	10.608	0.39016	-13.042	0	0	0	0
-0.49359	10.532	0.41185	-13.054	0	0	0	0
-0.56153	10.477	0.42601	-13.063	0	0	0	0
-0.62756	10.432	0.43359	-13.07	0	0	0	0
-0.69418	10.381	0.43563	-13.074	0	0	0	0
-0.76202	10.319	0.43352	-13.079	0	0	0	0
-0.82925	10.241	0.429	-13.082	0	0	0	0
-0.89212	10.152	0.42381	-13.086	0	0	0	0
-0.94663	10.059	0.41919	-13.088	0	0	0	0
-0.99058	9.9727	0.41565	-13.089	0	0	0	0
-1.0244	9.9051	0.41325	-13.09	0	0	0	0
-1.0507	9.8592	0.41181	-13.09	0	0	0	0
-1.0726	9.83	0.41114	-13.09	0	0	0	0
-1.0939	9.8063	0.41116	-13.089	-1.1009	9.7447	0	0
-1.1183	9.7745	0.41194	-13.088	0	0	0	0
-1.1496	9.7205	0.41371	-13.086	0	0	0	0
-1.1908	9.6335	0.4168	-13.084	0	0	0	0
-1.2432	9.5092	0.42145	-13.082	0	0	-1.2136	9.5172
-1.3059	9.3511	0.4277	-13.08	0	0	0	0
-1.3758	9.1666	0.43545	-13.08	0	0	0	0
-1.449	8.9625	0.44466	-13.083	0	0	0	0
-1.5227	8.7459	0.45537	-13.092	0	0	0	0
-1.5963	8.5316	0.46764	-13.107	0	0	0	0
-1.6702	8.3419	0.48137	-13.13	0	0	0	0
-1.7441	8.1958	0.49605	-13.16	0	0	0	0
-1.8164	8.0972	0.51058	-13.192	0	0	0	0
-1.8844	8.0334	0.52316	-13.224	0	0	0	0
-1.9458	7.9827	0.53098	-13.25	0	0	0	0
-1.999	7.9262	0.53016	-13.269	0	0	0	0
-2.0442	7.8527	0.51643	-13.282	0	0	0	0
-2.0828	7.7587	0.48637	-13.289	0	0	0	0
-2.117	7.6477	0.43857	-13.296	0	0	0	0
-2.1485	7.5277	0.37433	-13.306	0	0	0	0
-2.177	7.4044	0.29819	-13.32	0	0	0	0
-2.2013	7.2781	0.21751	-13.339	0	0	0	0
-2.2202	7.1445	0.14076	-13.363	0	0	0	0
-2.2332	7.0006	0.075032	-13.391	0	0	0	0
-2.2405	6.8514	0.023776	-13.421	0	0	0	0
-2.243	6.708	-0.01405	-13.452	0	0	0	0
-2.2414	6.5796	-0.043051	-13.477	-0.045276	-7.4748	0	0
-2.2355	6.4715	-0.069593	-13.492	0	0	0	0
-2.2247	6.3892	-0.099966	-13.495	0	0	0	0
-2.2077	6.3392	-0.13866	-13.486	0	0	0	0
-2.183	6.3216	-0.18732	-13.465	0	0	0	0
-2.1506	6.3278	-0.24502	-13.437	0	0	0	0
-2.1128	6.3433	-0.30899	-13.408	0	0	0	0
-2.0729	6.354	-0.37544	-13.381	0	0	0	0
-2.0333	6.3491	-0.44012	-13.36	0	0	0	0
-1.9952	6.3209	-0.49917	-13.344	0	0	0	0
-1.9587	6.2656	-0.55014	-13.329	0	0	0	0
-1.9229	6.185	-0.5923	-13.314	0	0	0	0
-1.8862	6.0883	-0.62619	-13.3	0	0	0	0
-1.8472	5.9901	-0.65299	-13.287	0	0	0	0
-1.8036	5.9035	-0.67446	-13.274	0	0	0	0
-1.7526	5.8344	-0.69241	-13.262	0	0	0	0
-1.6904	5.7814	-0.70801	-13.248	0	0	0	0
-1.6134	5.7392	-0.72129	-13.232	0	0	0	0
-1.5188	5.7036	-0.73146	-13.212	0	0	0	0
-1.4059	5.6728	-0.73752	-13.188	0	0	-0.43707	-7.582
-1.2768	5.6461	-0.73886	-13.161	0	0	0	0
-1.1373	5.6243	-0.73547	-13.13	0	0	0	0
-0.99682	5.6112	-0.72797	-13.099	0	0	0	0
-0.86625	5.6121	-0.71706	-13.07	0	0	0	0
-0.75403	5.6291	-0.70331	-13.047	0	0	0	0
-0.6634	5.6559	-0.68761	-13.032	0	0	0	0
-0.59295	5.6795	-0.67185	-13.025	0	0	0	0
-0.53898	5.6886	-0.65858	-13.026	0	0	0	0
-0.49778	5.6801	-0.64982	-13.035	0	0	0	0
-0.46735	5.6589	-0.64631	-13.05	0	0	0	0
-0.4479	5.634	-0.64737	-13.071	0	0	0	0
-0.44042	5.6136	-0.65119	-13.095	0	0	0	0
-0.44457	5.6026	-0.65511	-13.12	0	0	0	0
-0.45823	5.6021	-0.65613	-13.143	0	0	0	0
-0.47847	5.6115	-0.65145	-13.164	0	0	0	0
-0.5024	5.6276	-0.6388	-13.179	0	0	0	0
-0.52695	5.6451	-0.61682	-13.188	0	0	0	0
-0.54841	5.6551	-0.58501	-13.188	0	0	0	0
-0.56343	5.6466	-0.54356	-13.178	0	0	0	0
-0.57143	5.6137	-0.49351	-13.161	0	0	0	0
-0.57652	5.5625	-0.4371	-13.139	0	0	0	0
-0.58666	5.508	-0.37764	-13.117	0	0	0	0
-0.61111	5.4629	-0.31859	-13.097	0	0	0	0
-0.65758	5.4331	-0.26267	-13.084	0	0	0	0
-0.72961	5.4183	-0.21165	-13.079	0	0	0	0
-0.8252	5.415	-0.16638	-13.082	0	0	0	0
-0.93757	5.4187	-0.12715	-13.091	0	0	0	0
-1.0578	5.4248	-0.094148	-13.105	0	0	0	0
-1.1776	5.4308	-0.067536	-13.119	0	0	0	0
-1.2912	5.4352	-0.047422	-13.129	0	0	0	0
-1.395	5.4361	-0.033668	-13.131	0	0	0	0
-1.4874	5.4292	-0.025472	-13.125	0	0	0	0
-1.5681	5.4113	-0.021217	-13.112	0	0	0	0
-1.6386	5.3846	-0.018786	-13.093	0	0	0	0
-1.7029	5.3578	-0.016	-13.073	-0.30813	0.9161	0	0
-1.7667	5.3415	-0.010908	-13.054	0	0	0	0
-1.8361	5.3431	-0.001971	-13.036	0	0	0	0
-1.9156	5.3658	0.011724	-13.021	0	0	0	0
-2.007	5.411	0.030295	-13.007	0	0	0	0
-2.1089	5.4778	0.053162	-12.994	0	0	-0.37401	0.95833
-2.2181	5.5618	0.079268	-12.983	0	0	0	0
-2.3309	5.6548	0.10723	-12.975	0	0	0	0
-2.444	5.7462	0.1357	-12.97	0	0	0	0
-2.5546	5.8254	0.16397	-12.968	0	0	0	0
-2.6618	5.8838	0.19203	-12.966	0	0	0	0
-2.7666	5.917	0.22021	-12.964	0	0	0	0
-2.8708	5.9244	0.24866	-12.96	0	0	0	0
-2.9747	5.905	0.27674	-12.953	0	0	0	0
-3.0754	5.8559	0.30226	-12.942	0	0	0	0
-3.1669	5.7768	0.32111	-12.927	0	0	0	0
-3.2438	5.6763	0.32785	-12.909	0	0	0	0
-3.3061	5.5719	0.31713	-12.89	0	0	0	0
-3.3578	5.4843	0.28523	-12.872	0	0	0	0
-3.4022	5.4299	0.2312	-12.855	0	0	0	0
-3.4405	5.4163	0.15738	-12.84	0	0	0	0
-3.4727	5.4425	0.069314	-12.83	0	0	0	0
-3.4993	5.5001	-0.025151	-12.824	0	0	0	0
-3.5208	5.5757	-0.11719	-12.824	0	0	0	0
