## Supplementary material for "How to control unpredictable others in court-net sports": Collegiate match data: u7_2_1.txt

-1.0689	14.228	2.1291	-9.799	0	0	-1.0715	14.201
-1.0684	14.112	2.1296	-9.8005	0	0	0	0
-1.0677	13.957	2.1302	-9.8056	0	0	0	0
-1.0674	13.75	2.1307	-9.8165	0	0	0	0
-1.0684	13.498	2.1309	-9.8347	0	0	0	0
-1.0724	13.228	2.1304	-9.861	0	0	0	0
-1.0815	12.983	2.1285	-9.8938	0	0	0	0
-1.0975	12.798	2.1247	-9.9292	0	0	0	0
-1.1196	12.692	2.1186	-9.9626	0	0	0	0
-1.1449	12.661	2.1102	-9.9904	0	0	0	0
-1.1697	12.686	2.1003	-10.011	0	0	0	0
-1.1904	12.743	2.0897	-10.024	0	0	0	0
-1.2045	12.808	2.0788	-10.032	0	0	0	0
-1.2106	12.861	2.0667	-10.036	0	0	0	0
-1.2085	12.888	2.0505	-10.039	0	0	0	0
-1.1984	12.884	2.027	-10.043	0	0	0	0
-1.1806	12.842	1.9935	-10.052	0	0	0	0
-1.1554	12.763	1.9493	-10.067	0	0	0	0
-1.1236	12.652	1.8965	-10.089	0	0	0	0
-1.0876	12.523	1.8395	-10.116	0	0	0	0
-1.0498	12.397	1.783	-10.145	0	0	0	0
-1.0113	12.288	1.7305	-10.172	0	0	0	0
-0.97166	12.203	1.6838	-10.192	0	0	0	0
-0.93049	12.144	1.6434	-10.198	0	0	0	0
-0.8882	12.117	1.6089	-10.187	0	0	0	0
-0.8468	12.133	1.5784	-10.157	0	0	0	0
-0.80887	12.202	1.5499	-10.111	0	0	0	0
-0.77601	12.325	1.5221	-10.054	0	0	0	0
-0.74834	12.485	1.4941	-9.9913	0	0	0	0
-0.72487	12.651	1.4659	-9.9283	0	0	0	0
-0.70392	12.798	1.4376	-9.8669	0	0	0	0
-0.68373	12.913	1.4094	-9.8077	0.25177	-1.7425	0	0
-0.66308	12.995	1.3814	-9.7502	0	0	0	0
-0.64175	13.05	1.3545	-9.693	0	0	0	0
-0.62071	13.091	1.3299	-9.6349	0	0	0	0
-0.60177	13.121	1.3086	-9.5752	0	0	0	0
-0.5866	13.139	1.291	-9.5137	0	0	0	0
-0.57594	13.145	1.2768	-9.4506	0	0	0	0
-0.56951	13.144	1.2656	-9.3861	0	0	0	0
-0.56639	13.14	1.2567	-9.3219	0	0	0	0
-0.56552	13.137	1.2497	-9.2617	0	0	0	0
-0.56593	13.134	1.2438	-9.2095	0	0	0	0
-0.56686	13.133	1.2378	-9.1672	0	0	0	0
-0.5678	13.131	1.2298	-9.1336	0	0	0	0
-0.56837	13.127	1.2185	-9.1062	0	0	0	0
-0.56833	13.116	1.203	-9.0833	0	0	0	0
-0.56749	13.096	1.1834	-9.0647	0	0	0	0
-0.56575	13.064	1.1608	-9.0502	0	0	0	0
-0.56315	13.019	1.1369	-9.0402	0	0	0	0
-0.56003	12.966	1.1133	-9.0346	0	0	0.62506	-1.0563
-0.55712	12.916	1.0914	-9.0327	0	0	0	0
-0.55541	12.885	1.073	-9.0329	0	0	0	0
-0.55584	12.885	1.0597	-9.0324	0	0	0	0
-0.55903	12.924	1.0531	-9.0278	0	0	0	0
-0.56518	13	1.0534	-9.0157	0	0	0	0
-0.57384	13.102	1.0595	-8.9938	0	0	0	0
-0.58392	13.212	1.0695	-8.9613	0	0	0	0
-0.59391	13.313	1.0812	-8.9202	0	0	0	0
-0.60198	13.397	1.0925	-8.8753	0	0	0	0
-0.60574	13.466	1.1015	-8.8327	0	0	0	0
-0.60176	13.526	1.1067	-8.7974	0	0	0	0
-0.58544	13.581	1.1082	-8.7725	0	0	0	0
-0.55157	13.634	1.1066	-8.7583	0	0	0	0
-0.49614	13.682	1.1024	-8.7535	0	0	0	0
-0.41875	13.726	1.0959	-8.7558	0	0	0	0
-0.32297	13.775	1.0869	-8.7633	0	0	0	0
-0.21452	13.837	1.0738	-8.7756	0	0	0	0
-0.099562	13.916	1.0545	-8.7945	0	0	0	0
0.017104	14.008	1.027	-8.8229	0	0	0	0
0.1338	14.1	0.99125	-8.8634	0	0	0	0
0.25225	14.178	0.94898	-8.9176	0	0	0	0
0.37597	14.234	0.90367	-8.9859	0	0	0	0
0.50801	14.27	0.85886	-9.0681	0	0	0	0
0.649	14.294	0.81675	-9.1628	0	0	0	0
0.79663	14.312	0.77773	-9.2656	0	0	0	0
0.94668	14.325	0.74108	-9.3701	0	0	0	0
1.0946	14.328	0.70589	-9.4701	0	0	0	0
1.2364	14.314	0.67134	-9.5631	0	0	0	0
1.3702	14.277	0.63658	-9.65	0	0	0	0
1.4965	14.222	0.60084	-9.733	0.58198	3.6908	0	0
1.6173	14.16	0.56381	-9.8135	0	0	0	0
1.7335	14.097	0.52606	-9.8905	0	0	0	0
1.8437	14.032	0.48871	-9.9627	0	0	0	0
1.9455	13.962	0.45275	-10.03	0	0	0	0
2.0372	13.889	0.41868	-10.095	0	0	0	0
2.1189	13.823	0.38657	-10.159	0	0	0	0
2.1912	13.781	0.35585	-10.225	0	0	0	0
2.255	13.773	0.32515	-10.293	0	0	0	0
2.3097	13.794	0.29256	-10.362	0	0	0	0
2.3547	13.838	0.25641	-10.43	0	0	0	0
2.3911	13.895	0.21604	-10.493	0	0	0	0
2.4216	13.959	0.17233	-10.55	0	0	0	0
2.4486	14.028	0.12769	-10.603	0	0	0	0
2.4729	14.093	0.085122	-10.659	0	0	0	0
2.4949	14.145	0.046593	-10.723	0	0	0	0
2.5158	14.178	0.01228	-10.799	0	0	2.529	14.223
2.5379	14.191	-0.019019	-10.889	0	0	0	0
2.5643	14.187	-0.048748	-10.987	0	0	0	0
2.5975	14.172	-0.077216	-11.089	0	0	0	0
2.6385	14.154	-0.10299	-11.189	0	0	0	0
2.6867	14.146	-0.12392	-11.282	0	0	0	0
2.7401	14.16	-0.13896	-11.366	0	0	0	0
2.7953	14.206	-0.14922	-11.439	0	0	0	0
2.8482	14.275	-0.15758	-11.502	0	0	0	0
2.8957	14.351	-0.16789	-11.554	0	0	0	0
2.9374	14.414	-0.18414	-11.599	0	0	0	0
2.9754	14.456	-0.20995	-11.637	0	0	0	0
3.0131	14.472	-0.24789	-11.672	0	0	0	0
3.0523	14.462	-0.29847	-11.706	0	0	0	0
3.0929	14.429	-0.35981	-11.739	0	0	0	0
3.1333	14.375	-0.42886	-11.772	0	0	0	0
3.1715	14.306	-0.50265	-11.806	0	0	0	0
3.2053	14.235	-0.57847	-11.842	0	0	0	0
3.2327	14.174	-0.65316	-11.884	0	0	0	0
3.2522	14.135	-0.72289	-11.933	0	0	0	0
3.2631	14.123	-0.78419	-11.99	0	0	0	0
3.2646	14.136	-0.83516	-12.053	0	0	0	0
3.2553	14.17	-0.87644	-12.12	0	0	0	0
3.2332	14.217	-0.91077	-12.182	0	0	0	0
3.196	14.262	-0.94164	-12.234	0	0	0	0
3.1423	14.287	-0.97175	-12.275	0	0	0	0
3.0715	14.285	-1.0022	-12.303	0	0	0	0
2.9838	14.255	-1.0328	-12.322	0	0	0	0
2.8805	14.213	-1.0623	-12.333	0	0	0	0
2.7646	14.172	-1.0901	-12.339	0	0	0	0
2.6413	14.135	-1.1171	-12.343	0	0	0	0
2.5158	14.089	-1.1452	-12.347	0	0	0	0
2.3909	14.018	-1.1773	-12.353	0	0	0	0
2.2674	13.917	-1.2147	-12.363	-1.1851	-12.369	0	0
2.1455	13.796	-1.2566	-12.375	0	0	0	0
2.0261	13.677	-1.3009	-12.389	0	0	0	0
1.91	13.584	-1.3452	-12.402	0	0	0	0
1.7989	13.53	-1.3868	-12.414	0	0	0	0
1.6954	13.516	-1.4231	-12.42	0	0	0	0
1.6034	13.537	-1.4521	-12.423	0	0	0	0
1.5266	13.585	-1.4736	-12.424	0	0	0	0
1.4665	13.653	-1.4888	-12.423	0	0	0	0
1.4214	13.74	-1.499	-12.421	0	0	0	0
1.386	13.849	-1.5061	-12.42	0	0	0	0
1.354	13.983	-1.5118	-12.421	0	0	0	0
1.3193	14.137	-1.5183	-12.424	0	0	0	0
1.2784	14.301	-1.5276	-12.429	0	0	0	0
1.2297	14.457	-1.541	-12.439	0	0	0	0
1.1749	14.592	-1.5581	-12.451	0	0	-1.5289	-12.395
1.1182	14.693	-1.5772	-12.465	0	0	0	0
1.0657	14.746	-1.5951	-12.478	0	0	0	0
1.0218	14.745	-1.6084	-12.488	0	0	0	0
0.98797	14.688	-1.6144	-12.492	0	0	0	0
0.96338	14.588	-1.6114	-12.49	0	0	0	0
0.94622	14.469	-1.5991	-12.483	0	0	0	0
0.93469	14.36	-1.5792	-12.472	0	0	0	0
0.92688	14.283	-1.5548	-12.458	0	0	0	0
0.92069	14.247	-1.5301	-12.446	0	0	0	0
0.91434	14.252	-1.508	-12.435	0	0	0	0
0.90686	14.292	-1.4898	-12.427	0	0	0	0
0.8985	14.352	-1.4754	-12.42	0	0	0	0
0.89063	14.418	-1.4637	-12.412	0	0	0	0
0.88538	14.481	-1.454	-12.402	0	0	0	0
0.88549	14.536	-1.4458	-12.391	0	0	0	0
0.89444	14.586	-1.4392	-12.381	0	0	0	0
0.91637	14.63	-1.4348	-12.375	0	0	0	0
0.95512	14.665	-1.4327	-12.372	0	0	0	0
1.0129	14.677	-1.433	-12.375	0	0	0	0
1.0891	14.649	-1.4348	-12.382	0	0	0	0
1.1806	14.566	-1.437	-12.394	0	0	0	0
1.2814	14.439	-1.4374	-12.41	0	0	0	0
1.3843	14.298	-1.4332	-12.426	0	0	0	0
1.4842	14.174	-1.4221	-12.444	0	0	0	0
1.5796	14.085	-1.4023	-12.459	0	0	0	0
1.6718	14.04	-1.3737	-12.47	0	0	0	0
1.7632	14.041	-1.3373	-12.474	0	0	0	0
1.8579	14.083	-1.2947	-12.468	0	0	0	0
1.9609	14.148	-1.2473	-12.452	0	0	0	0
2.0753	14.213	-1.1962	-12.425	0	0	0	0
2.2003	14.259	-1.143	-12.39	0	0	0	0
2.3308	14.277	-1.0893	-12.353	0	0	0	0
2.459	14.258	-1.0366	-12.318	0	0	0	0
2.5779	14.207	-0.98636	-12.285	2.6585	14.523	0	0
2.6833	14.138	-0.93943	-12.254	0	0	0	0
2.7748	14.078	-0.89647	-12.224	0	0	0	0
2.854	14.045	-0.85771	-12.193	0	0	0	0
2.9223	14.044	-0.82286	-12.163	0	0	0	0
2.9811	14.068	-0.79143	-12.132	0	0	0	0
3.032	14.109	-0.76312	-12.1	0	0	0	0
3.0772	14.163	-0.73776	-12.067	0	0	0	0
3.1182	14.226	-0.71488	-12.035	0	0	0	0
3.1542	14.292	-0.69348	-12.008	0	0	0	0
3.1832	14.355	-0.6723	-11.982	0	0	0	0
3.204	14.413	-0.65029	-11.958	0	0	0	0
3.2172	14.468	-0.62694	-11.932	0	0	0	0
3.2241	14.525	-0.60255	-11.901	0	0	0	0
3.2257	14.586	-0.57796	-11.866	0	0	0	0
3.2227	14.648	-0.55413	-11.826	0	0	3.2821	14.749
3.2161	14.703	-0.53186	-11.784	0	0	0	0
3.2081	14.748	-0.51192	-11.743	0	0	0	0
3.2015	14.784	-0.49505	-11.708	0	0	0	0
3.1986	14.815	-0.48185	-11.684	0	0	0	0
3.2017	14.845	-0.47272	-11.674	0	0	0	0
3.2127	14.878	-0.46768	-11.675	0	0	0	0
3.2331	14.914	-0.46631	-11.685	0	0	0	0
3.2628	14.942	-0.46745	-11.7	0	0	0	0
3.2998	14.949	-0.46936	-11.717	0	0	0	0
3.3396	14.914	-0.4701	-11.731	0	0	0	0
3.3778	14.826	-0.46837	-11.742	0	0	0	0
3.4102	14.688	-0.46427	-11.749	0	0	0	0
3.434	14.518	-0.45972	-11.752	0	0	0	0
3.4467	14.348	-0.45812	-11.751	0	0	0	0
3.4466	14.217	-0.46346	-11.745	0	0	0	0
3.4321	14.159	-0.47949	-11.736	0	0	0	0
3.4025	14.182	-0.50896	-11.723	0	0	0	0
3.3592	14.266	-0.55292	-11.708	0	0	0	0
3.3057	14.376	-0.6102	-11.694	0	0	0	0
3.247	14.486	-0.67726	-11.685	0	0	0	0
3.1888	14.59	-0.74906	-11.683	0	0	0	0
3.1358	14.687	-0.82054	-11.687	0	0	0	0
3.0896	14.776	-0.88727	-11.696	0	0	0	0
3.0481	14.856	-0.94556	-11.707	0	0	0	0
3.0073	14.929	-0.99327	-11.721	0	0	0	0
2.9625	14.995	-1.031	-11.737	0	0	0	0
2.9098	15.046	-1.062	-11.756	0	0	0	0
2.8468	15.072	-1.091	-11.777	0	0	0	0
2.7722	15.069	-1.1219	-11.802	0	0	0	0
2.6863	15.039	-1.157	-11.831	0	0	0	0
2.5917	14.99	-1.1963	-11.863	0	0	0	0
2.493	14.928	-1.2381	-11.897	0	0	0	0
2.3939	14.855	-1.2795	-11.932	0	0	0	0
2.2962	14.771	-1.3184	-11.964	0	0	0	0
2.1996	14.675	-1.3544	-11.992	0	0	0	0
2.1029	14.565	-1.3886	-12.014	0	0	0	0
2.0049	14.436	-1.423	-12.029	0	0	0	0
1.9061	14.288	-1.4592	-12.039	0	0	0	0
1.8085	14.131	-1.4977	-12.046	0	0	0	0
1.7137	13.985	-1.538	-12.05	0	0	0	0
1.6217	13.874	-1.5793	-12.05	0	0	0	0
1.532	13.811	-1.6209	-12.043	0	0	0	0
1.4443	13.8	-1.6633	-12.026	0	0	0	0
1.3578	13.837	-1.7086	-12	0	0	0	0
1.2721	13.91	-1.759	-11.964	-1.7355	-11.981	0	0
1.1875	14.001	-1.8173	-11.923	0	0	0	0
1.1045	14.091	-1.8852	-11.882	0	0	0	0
1.0242	14.162	-1.9628	-11.846	0	0	0	0
0.9494	14.206	-2.048	-11.816	0	0	0	0
0.88412	14.227	-2.1372	-11.792	0	0	0	0
0.83045	14.233	-2.2263	-11.772	0	0	0	0
0.78817	14.231	-2.3128	-11.753	0	0	0	0
0.75557	14.227	-2.3944	-11.735	0	0	0	0
0.73015	14.223	-2.4692	-11.716	0	0	0	0
0.70952	14.22	-2.5359	-11.697	0	0	0	0
0.69262	14.219	-2.5947	-11.68	0	0	0	0
0.67968	14.22	-2.6472	-11.665	0	0	0	0
0.67091	14.221	-2.6956	-11.653	0	0	0	0
0.66578	14.222	-2.7418	-11.642	0	0	0	0
0.66331	14.223	-2.7867	-11.63	0	0	0	0
0.66249	14.224	-2.8303	-11.616	0	0	-2.857	-11.605
0.66253	14.224	-2.8719	-11.596	0	0	0	0
0.66296	14.224	-2.9111	-11.572	0	0	0	0
0.66363	14.224	-2.9476	-11.544	0	0	0	0
0.6647	14.224	-2.9811	-11.518	0	0	0	0
0.66653	14.223	-3.0115	-11.497	0	0	0	0
0.66969	14.223	-3.0396	-11.482	0	0	0	0
0.67466	14.222	-3.0669	-11.474	0	0	0	0
0.68166	14.221	-3.0952	-11.47	0	0	0	0
0.69022	14.22	-3.125	-11.467	0	0	0	0
0.69894	14.221	-3.1549	-11.464	0	0	0	0
0.706	14.222	-3.1823	-11.463	0	0	0	0
0.71034	14.225	-3.204	-11.465	0	0	0	0
0.7121	14.229	-3.2177	-11.472	0	0	0	0
0.71201	14.232	-3.222	-11.485	0	0	0	0
0.71037	14.231	-3.2174	-11.502	0	0	0	0
0.70643	14.224	-3.2055	-11.521	0	0	0	0
0.69844	14.205	-3.1888	-11.537	0	0	0	0
0.68402	14.171	-3.1686	-11.546	0	0	0	0
0.66086	14.12	-3.144	-11.546	0	0	0	0
0.62786	14.051	-3.1119	-11.538	0	0	0	0
0.5858	13.965	-3.0696	-11.524	0	0	0	0
0.53637	13.858	-3.0156	-11.506	0	0	0	0
0.48064	13.726	-2.9509	-11.488	0	0	0	0
0.41912	13.567	-2.8781	-11.473	0	0	0	0
0.352	13.384	-2.8016	-11.464	0	0	0	0
0.27875	13.186	-2.7259	-11.461	0	0	0	0
0.199	12.982	-2.6547	-11.463	0	0	0	0
0.11472	12.778	-2.5896	-11.467	0	0	0	0
0.030824	12.578	-2.5307	-11.471	0	0	0	0
-0.047261	12.372	-2.4777	-11.475	0	0	0	0
-0.11687	12.153	-2.4302	-11.477	0	0	0	0
-0.17876	11.917	-2.3873	-11.478	0	0	0	0
-0.23563	11.668	-2.3465	-11.478	0	0	0	0
-0.29127	11.409	-2.3042	-11.479	0	0	0	0
-0.3499	11.145	-2.2569	-11.481	0	0	0	0
-0.41516	10.889	-2.2021	-11.482	0	0	0	0
-0.49011	10.667	-2.1387	-11.482	0	0	0	0
-0.57771	10.505	-2.0671	-11.483	0	0	0	0
-0.67935	10.41	-1.9883	-11.486	0	0	0	0
-0.79287	10.366	-1.9038	-11.496	0	0	0	0
-0.9135	10.345	-1.8154	-11.515	0	0	0	0
-1.0373	10.318	-1.7255	-11.542	0	0	0	0
-1.1622	10.27	-1.6374	-11.576	0	0	0	0
-1.2862	10.193	-1.5546	-11.611	0	0	0	0
-1.4047	10.086	-1.4796	-11.646	0	0	0	0
-1.5116	9.9442	-1.4135	-11.679	0	0	0	0
-1.6029	9.7587	-1.3561	-11.709	0	0	0	0
-1.678	9.5267	-1.3058	-11.735	0	0	0	0
-1.7404	9.2598	-1.2617	-11.756	-1.7231	9.0055	0	0
-1.7956	8.9797	-1.2232	-11.772	0	0	0	0
-1.8492	8.7058	-1.1887	-11.783	0	0	0	0
-1.905	8.4511	-1.1553	-11.792	0	0	0	0
-1.9644	8.2235	-1.1185	-11.801	0	0	0	0
-2.027	8.0268	-1.0743	-11.816	0	0	0	0
-2.0924	7.8609	-1.0209	-11.838	0	0	0	0
-2.1599	7.7256	-0.95897	-11.868	0	0	0	0
-2.2291	7.6201	-0.89027	-11.908	0	0	0	0
-2.3004	7.5403	-0.81681	-11.958	0	0	-2.3013	7.648
-2.3759	7.4795	-0.74077	-12.016	0	0	0	0
-2.4573	7.4345	-0.6648	-12.083	0	0	0	0
-2.5443	7.4058	-0.59203	-12.155	0	0	0	0
-2.633	7.3903	-0.52567	-12.227	0	0	0	0
-2.7178	7.3804	-0.46802	-12.295	0	0	0	0
-2.7928	7.3697	-0.4197	-12.352	0	0	0	0
-2.8533	7.3553	-0.37982	-12.398	0	0	0	0
-2.8972	7.3337	-0.34723	-12.432	0	0	0	0
-2.9259	7.299	-0.32192	-12.454	0	0	0	0
-2.9423	7.2432	-0.30519	-12.464	0	0	0	0
-2.9491	7.1598	-0.29869	-12.463	0	0	0	0
-2.9484	7.0471	-0.30371	-12.451	0	0	0	0
-2.9412	6.9111	-0.321	-12.429	0	0	0	0
-2.9274	6.7644	-0.35051	-12.397	0	0	0	0
-2.9056	6.6246	-0.39073	-12.358	0	0	0	0
-2.8736	6.5082	-0.43852	-12.32	0	0	0	0
-2.829	6.4242	-0.48948	-12.29	0	0	0	0
-2.7699	6.3693	-0.53908	-12.275	0	0	0	0
-2.6967	6.3311	-0.58425	-12.279	0	0	0	0
-2.6125	6.2987	-0.62459	-12.302	0	0	0	0
-2.5223	6.2673	-0.66219	-12.339	0	0	0	0
-2.4312	6.234	-0.70026	-12.383	0	0	0	0
-2.3421	6.1951	-0.74186	-12.429	0	0	0	0
-2.2548	6.1476	-0.78943	-12.472	0	0	0	0
-2.167	6.0902	-0.84458	-12.507	0	0	0	0
-2.0755	6.0217	-0.90771	-12.533	-0.91723	-12.526	0	0
-1.9766	5.9402	-0.97823	-12.553	0	0	0	0
-1.867	5.8415	-1.0554	-12.573	0	0	0	0
-1.7445	5.7209	-1.1386	-12.597	0	0	0	0
-1.6114	5.5786	-1.2268	-12.629	0	0	0	0
-1.4751	5.4239	-1.3174	-12.668	0	0	0	0
-1.3467	5.2753	-1.4054	-12.713	0	0	0	0
-1.2356	5.1508	-1.486	-12.759	0	0	0	0
-1.147	5.0554	-1.5557	-12.8	0	0	0	0
-1.0802	4.9819	-1.6127	-12.835	0	0	0	0
-1.031	4.9238	-1.6568	-12.862	0	0	0	0
-0.99324	4.8809	-1.6897	-12.882	0	0	0	0
-0.96068	4.8541	-1.7152	-12.896	0	0	0	0
-0.92705	4.8411	-1.7377	-12.908	0	0	0	0
-0.88702	4.8363	-1.7607	-12.915	0	0	0	0
-0.83711	4.833	-1.7865	-12.92	0	0	-1.7904	-12.887
-0.77594	4.8264	-1.8163	-12.922	0	0	0	0
-0.70418	4.8154	-1.8503	-12.92	0	0	0	0
-0.62494	4.801	-1.8888	-12.913	0	0	0	0
-0.54351	4.7835	-1.9321	-12.903	0	0	0	0
-0.4657	4.762	-1.9805	-12.891	0	0	0	0
-0.39569	4.7349	-2.0334	-12.878	0	0	0	0
-0.335	4.701	-2.0887	-12.866	0	0	0	0
-0.2829	4.6608	-2.1429	-12.858	0	0	0	0
-0.23782	4.6183	-2.1925	-12.858	0	0	0	0
-0.19821	4.5797	-2.2352	-12.867	0	0	0	0
-0.16224	4.5508	-2.2699	-12.885	0	0	0	0
-0.12701	4.5355	-2.2967	-12.909	0	0	0	0
-0.089037	4.5368	-2.3167	-12.939	0	0	0	0
-0.045316	4.558	-2.3315	-12.969	0	0	0	0
0.005837	4.6018	-2.3431	-12.997	0	0	0	0
0.064226	4.6695	-2.3529	-13.022	0	0	0	0
0.1282	4.7601	-2.3615	-13.042	0	0	0	0
0.19608	4.8708	-2.3688	-13.058	0	0	0	0
0.26682	4.9938	-2.3744	-13.073	0	0	0	0
0.33933	5.1175	-2.3778	-13.086	0	0	0	0
0.41159	5.2315	-2.3789	-13.1	0	0	0	0
0.48092	5.3304	-2.377	-13.115	0	0	0	0
0.54531	5.4143	-2.3722	-13.132	0	0	0	0
0.60433	5.4863	-2.3642	-13.151	0	0	0	0
0.65838	5.5509	-2.3538	-13.173	0	0	0	0
0.70715	5.6122	-2.3415	-13.195	0	0	0	0
0.74981	5.6741	-2.3278	-13.216	0	0	0	0
0.78652	5.7395	-2.3129	-13.234	0	0	0	0
0.81942	5.8098	-2.2967	-13.246	0	0	0	0
0.85176	5.8865	-2.2788	-13.251	0	0	0	0
0.88617	5.9732	-2.2587	-13.25	0	0	0	0
0.924	6.0754	-2.2359	-13.246	0	0	0	0
0.96548	6.1939	-2.2098	-13.24	0	0	0	0
1.0105	6.3188	-2.1802	-13.237	0	0	0	0
1.0596	6.4337	-2.1469	-13.238	1.039	6.5814	0	0
1.1135	6.5283	-2.1103	-13.244	0	0	0	0
1.1723	6.6023	-2.0716	-13.256	0	0	0	0
1.2343	6.66	-2.0327	-13.27	0	0	0	0
1.2944	6.7025	-1.9959	-13.285	0	0	0	0
1.3458	6.7294	-1.9634	-13.299	0	0	0	0
1.3833	6.7475	-1.9357	-13.309	0	0	0	0
1.4053	6.7756	-1.9112	-13.315	0	0	0	0
1.4126	6.8387	-1.8871	-13.317	0	0	0	0
1.4073	6.9605	-1.8606	-13.315	0	0	0	0
1.3915	7.1563	-1.83	-13.308	0	0	0	0
1.3679	7.4253	-1.7945	-13.297	0	0	0	0
1.3399	7.7459	-1.754	-13.284	0	0	0	0
1.3109	8.0802	-1.7082	-13.272	0	0	0	0
1.2847	8.385	-1.6566	-13.264	0	0	1.2407	8.8723
1.2638	8.627	-1.5993	-13.263	0	0	0	0
1.2495	8.7932	-1.5377	-13.268	0	0	0	0
1.2412	8.8897	-1.4742	-13.278	0	0	0	0
1.2373	8.9314	-1.4115	-13.293	0	0	0	0
1.2363	8.9345	-1.3516	-13.309	0	0	0	0
1.2367	8.9121	-1.2967	-13.326	0	0	0	0
1.2373	8.8736	-1.2485	-13.341	0	0	0	0
1.2373	8.8263	-1.2086	-13.352	0	0	0	0
1.2363	8.7777	-1.1776	-13.359	0	0	0	0
1.2341	8.7381	-1.1546	-13.359	0	0	0	0
1.2311	8.7189	-1.1365	-13.352	0	0	0	0
1.2281	8.7282	-1.1193	-13.334	0	0	0	0
1.2261	8.7672	-1.0991	-13.304	0	0	0	0
1.2258	8.8291	-1.0731	-13.259	0	0	0	0
1.2275	8.9019	-1.0399	-13.201	0	0	0	0
1.2304	8.972	-1.0002	-13.133	0	0	0	0
1.2337	9.029	-0.95536	-13.06	0	0	0	0
1.2366	9.069	-0.90654	-12.986	0	0	0	0
1.2386	9.0952	-0.8551	-12.914	0	0	0	0
1.2399	9.1159	-0.80332	-12.847	0	0	0	0
1.2405	9.1418	-0.75401	-12.78	0	0	0	0
1.2406	9.1845	-0.70896	-12.711	0	0	0	0
1.2403	9.2534	-0.6684	-12.635	0	0	0	0
1.2399	9.3526	-0.63194	-12.547	0	0	0	0
1.2396	9.4761	-0.59972	-12.447	0	0	0	0
1.2394	9.608	-0.5719	-12.339	0	0	0	0
1.2396	9.7311	-0.54766	-12.224	0	0	0	0
1.2402	9.838	-0.52523	-12.104	0	0	0	0
1.241	9.9329	-0.50327	-11.975	0	0	0	0
1.2418	10.026	-0.48224	-11.833	0	0	0	0
1.2419	10.124	-0.46508	-11.675	0	0	0	0
1.2404	10.229	-0.45735	-11.502	0	0	0	0
1.2362	10.337	-0.46679	-11.321	0	0	0	0
1.2278	10.449	-0.50242	-11.143	0	0	0	0
