## Supplementary material for "How to control unpredictable others in court-net sports": Collegiate match data: u7_2_2.txt

0.61041	13.265	-3.3961	-11.909	0	0	0.62516	13.212
0.56212	13.335	-3.4411	-11.959	0	0	0	0
0.51237	13.387	-3.4617	-12.005	0	0	0	0
0.46476	13.419	-3.4646	-12.048	0	0	0	0
0.42446	13.433	-3.4561	-12.089	0	0	0	0
0.39506	13.43	-3.4422	-12.126	0	0	0	0
0.37638	13.414	-3.4271	-12.159	0	0	0	0
0.36585	13.387	-3.4142	-12.186	0	0	0	0
0.36124	13.356	-3.4057	-12.207	0	0	0	0
0.36133	13.324	-3.403	-12.22	0	0	0	0
0.36566	13.29	-3.406	-12.226	0	0	0	0
0.37427	13.247	-3.4144	-12.225	0	0	0	0
0.38737	13.191	-3.427	-12.221	0	0	0	0
0.40464	13.119	-3.443	-12.215	0	0	0	0
0.42465	13.036	-3.4616	-12.209	0	0	0	0
0.44538	12.954	-3.4817	-12.201	0	0	0	0
0.4656	12.885	-3.5015	-12.189	0	0	0	0
0.48527	12.836	-3.5185	-12.172	0	0	0	0
0.5045	12.812	-3.5308	-12.149	0	0	0	0
0.52298	12.816	-3.5374	-12.121	0	0	0	0
0.5406	12.845	-3.5392	-12.088	0	0	0	0
0.55812	12.888	-3.5377	-12.052	0	0	0	0
0.57684	12.938	-3.5352	-12.013	-3.5275	-12.002	0	0
0.59733	12.992	-3.5336	-11.972	0	0	0	0
0.61845	13.046	-3.5339	-11.928	0	0	0	0
0.63799	13.097	-3.5359	-11.88	0	0	0	0
0.65429	13.142	-3.5376	-11.83	0	0	0	0
0.66697	13.179	-3.5375	-11.779	0	0	0	0
0.67625	13.205	-3.5357	-11.728	0	0	0	0
0.68245	13.221	-3.5335	-11.678	0	0	0	0
0.68602	13.229	-3.5328	-11.628	0	0	0	0
0.68762	13.231	-3.5358	-11.575	0	0	0	0
0.68795	13.231	-3.5441	-11.518	0	0	0	0
0.68762	13.229	-3.5586	-11.457	0	0	0	0
0.68704	13.228	-3.5781	-11.394	0	0	0	0
0.6865	13.227	-3.6002	-11.332	0	0	0	0
0.68615	13.227	-3.622	-11.279	0	0	0	0
0.68606	13.227	-3.6412	-11.235	0	0	0	0
0.68626	13.227	-3.6569	-11.201	0	0	0	0
0.68671	13.226	-3.6693	-11.173	0	0	0	0
0.68732	13.222	-3.6792	-11.147	0	0	0	0
0.6879	13.214	-3.6873	-11.118	0	0	0	0
0.6881	13.202	-3.6935	-11.084	0	0	0	0
0.68744	13.184	-3.6965	-11.046	0	0	0	0
0.68523	13.161	-3.6947	-11.006	0	0	-3.6958	-10.946
0.68074	13.139	-3.6862	-10.97	0	0	0	0
0.67334	13.126	-3.6702	-10.939	0	0	0	0
0.66306	13.126	-3.6476	-10.911	0	0	0	0
0.65102	13.138	-3.6211	-10.884	0	0	0	0
0.63906	13.15	-3.5938	-10.853	0	0	0	0
0.62879	13.15	-3.5679	-10.816	0	0	0	0
0.62119	13.133	-3.5452	-10.774	0	0	0	0
0.61714	13.098	-3.5265	-10.728	0	0	0	0
0.61778	13.054	-3.5117	-10.683	0	0	0	0
0.62432	13.011	-3.5004	-10.642	0	0	0	0
0.63663	12.977	-3.4912	-10.609	0	0	0	0
0.65212	12.953	-3.4819	-10.586	0	0	0	0
0.66638	12.936	-3.4691	-10.574	0	0	0	0
0.67534	12.918	-3.4485	-10.573	0	0	0	0
0.67659	12.889	-3.4165	-10.584	0	0	0	0
0.66928	12.838	-3.3709	-10.608	0	0	0	0
0.65408	12.755	-3.3128	-10.647	0	0	0	0
0.63317	12.636	-3.2459	-10.699	0	0	0	0
0.60932	12.481	-3.1761	-10.759	0	0	0	0
0.58421	12.297	-3.1079	-10.821	0	0	0	0
0.55802	12.1	-3.0433	-10.883	0	0	0	0
0.53017	11.906	-2.9816	-10.942	0	0	0	0
0.50022	11.725	-2.9212	-10.999	0	0	0	0
0.46834	11.558	-2.86	-11.053	0	0	0	0
0.4352	11.406	-2.7966	-11.102	0	0	0	0
0.40138	11.269	-2.73	-11.149	0	0	0	0
0.36703	11.146	-2.6603	-11.194	0	0	0	0
0.33183	11.028	-2.5886	-11.238	0	0	0	0
0.29506	10.903	-2.517	-11.283	0	0	0	0
0.25527	10.76	-2.4475	-11.329	0	0	0	0
0.2102	10.602	-2.3822	-11.375	0	0	0	0
0.15778	10.437	-2.3229	-11.419	0	0	0	0
0.098008	10.277	-2.2707	-11.461	0	0	0	0
0.033601	10.126	-2.2243	-11.5	0	0	0	0
-0.030578	9.985	-2.1802	-11.538	0	0	0	0
-0.088899	9.853	-2.1342	-11.577	0	0	0	0
-0.13707	9.7289	-2.0827	-11.619	0	0	0	0
-0.17375	9.6127	-2.0237	-11.664	0	0	0	0
-0.20012	9.5048	-1.9574	-11.711	0	0	0	0
-0.21835	9.4048	-1.8859	-11.761	0	0	0	0
-0.23102	9.3125	-1.8118	-11.81	0	0	0	0
-0.24113	9.2272	-1.7384	-11.858	0	0	0	0
-0.25178	9.1449	-1.6682	-11.903	0	0	0	0
-0.26557	9.0567	-1.6034	-11.943	0	0	0	0
-0.28411	8.9505	-1.5456	-11.978	0	0	0	0
-0.30765	8.8171	-1.4958	-12.008	0	0	0	0
-0.33478	8.6571	-1.4544	-12.033	0	0	0	0
-0.36291	8.4816	-1.4202	-12.054	0	0	0	0
-0.38915	8.3076	-1.3908	-12.074	-0.42273	8.0769	0	0
-0.41136	8.1528	-1.3626	-12.094	0	0	0	0
-0.4286	8.0308	-1.3322	-12.115	0	0	0	0
-0.44055	7.949	-1.2972	-12.137	0	0	0	0
-0.44702	7.9084	-1.2566	-12.16	0	0	0	0
-0.4481	7.9059	-1.2105	-12.186	0	0	0	0
-0.44467	7.9364	-1.1591	-12.218	0	0	0	0
-0.43842	7.9933	-1.1021	-12.261	0	0	0	0
-0.43172	8.066	-1.0396	-12.321	0	0	0	0
-0.42661	8.1362	-0.97324	-12.396	0	0	-0.3865	7.8453
-0.42327	8.1746	-0.90617	-12.479	0	0	0	0
-0.42002	8.1458	-0.84179	-12.563	0	0	0	0
-0.41483	8.021	-0.78288	-12.638	0	0	0	0
-0.40669	7.7906	-0.7306	-12.701	0	0	0	0
-0.39622	7.4735	-0.6839	-12.749	0	0	0	0
-0.38589	7.1171	-0.64001	-12.785	0	0	0	0
-0.37953	6.7819	-0.59609	-12.812	0	0	0	0
-0.38073	6.5166	-0.55076	-12.831	0	0	0	0
-0.3908	6.3403	-0.50465	-12.846	0	0	0	0
-0.40813	6.2427	-0.45977	-12.854	0	0	0	0
-0.42918	6.1949	-0.41824	-12.855	0	0	0	0
-0.45016	6.163	-0.38144	-12.848	0	0	0	0
-0.4684	6.1199	-0.3499	-12.835	0	0	0	0
-0.48306	6.0527	-0.32365	-12.816	0	0	0	0
-0.49515	5.965	-0.30284	-12.793	0	0	0	0
-0.50703	5.8702	-0.28831	-12.767	-0.29913	-12.672	0	0
-0.52114	5.7792	-0.28196	-12.74	0	0	0	0
-0.53844	5.6959	-0.28662	-12.713	0	0	0	0
-0.55794	5.6196	-0.30542	-12.684	0	0	0	0
-0.57758	5.5483	-0.34074	-12.651	0	0	0	0
-0.59546	5.4791	-0.39333	-12.614	0	0	0	0
-0.61025	5.4092	-0.46192	-12.574	0	0	0	0
-0.62084	5.3367	-0.54306	-12.537	0	0	0	0
-0.62669	5.2606	-0.63168	-12.504	0	0	0	0
-0.62823	5.1826	-0.72237	-12.477	0	0	0	0
-0.62689	5.1106	-0.81085	-12.458	0	0	0	0
-0.62445	5.0566	-0.89488	-12.443	0	0	0	0
-0.62224	5.0303	-0.97392	-12.427	0	0	0	0
-0.62078	5.0356	-1.0482	-12.406	0	0	0	0
-0.61974	5.0705	-1.1182	-12.379	0	0	0	0
-0.61816	5.1277	-1.1847	-12.344	0	0	-1.1554	-12.321
-0.61485	5.1959	-1.2482	-12.305	0	0	0	0
-0.60891	5.2624	-1.309	-12.268	0	0	0	0
-0.60014	5.3159	-1.3674	-12.235	0	0	0	0
-0.58913	5.3484	-1.4237	-12.21	0	0	0	0
-0.57685	5.3547	-1.4782	-12.191	0	0	0	0
-0.56407	5.3322	-1.5309	-12.178	0	0	0	0
-0.55105	5.283	-1.5809	-12.17	0	0	0	0
-0.53728	5.2166	-1.6262	-12.165	0	0	0	0
-0.52105	5.1464	-1.6639	-12.164	0	0	0	0
-0.49964	5.0821	-1.6922	-12.164	0	0	0	0
-0.47052	5.024	-1.711	-12.165	0	0	0	0
-0.43308	4.9647	-1.7225	-12.166	0	0	0	0
-0.38979	4.8955	-1.7297	-12.167	0	0	0	0
-0.3454	4.8139	-1.7358	-12.166	0	0	0	0
-0.3046	4.7274	-1.7436	-12.163	0	0	0	0
-0.2704	4.6501	-1.7551	-12.158	0	0	0	0
-0.24403	4.5921	-1.7713	-12.151	0	0	0	0
-0.22523	4.5529	-1.7915	-12.142	0	0	0	0
-0.21232	4.5245	-1.8125	-12.135	0	0	0	0
-0.20269	4.4987	-1.8285	-12.132	0	0	0	0
-0.19375	4.4723	-1.8335	-12.139	0	0	0	0
-0.18371	4.4472	-1.8236	-12.158	0	0	0	0
-0.17187	4.4254	-1.7984	-12.188	0	0	0	0
-0.15881	4.4044	-1.7613	-12.226	0	0	0	0
-0.14588	4.3771	-1.7174	-12.267	0	0	0	0
-0.1342	4.3343	-1.6708	-12.308	0	0	0	0
-0.12419	4.2698	-1.6241	-12.348	0	0	0	0
-0.11599	4.1849	-1.5778	-12.388	0	0	0	0
-0.10999	4.0873	-1.5322	-12.429	0	0	0	0
-0.10673	3.9855	-1.4877	-12.472	0	0	0	0
-0.10627	3.8868	-1.4459	-12.515	-0.10663	3.9431	0	0
-0.10788	3.7985	-1.4093	-12.555	0	0	0	0
-0.11045	3.7277	-1.3803	-12.589	0	0	0	0
-0.11299	3.6779	-1.3596	-12.615	0	0	0	0
-0.115	3.6476	-1.3458	-12.632	0	0	0	0
-0.11635	3.6323	-1.3354	-12.639	0	0	0	0
-0.11715	3.6275	-1.323	-12.637	0	0	0	0
-0.11763	3.6296	-1.302	-12.624	0	0	0	0
-0.11809	3.6368	-1.2656	-12.602	0	0	0	0
-0.1188	3.6487	-1.2081	-12.571	0	0	0	0
-0.12001	3.6661	-1.1269	-12.535	0	0	0	0
-0.12195	3.6896	-1.0236	-12.498	0	0	0	0
-0.12518	3.7189	-0.90295	-12.461	0	0	-0.17818	3.4422
-0.13092	3.7509	-0.77078	-12.426	0	0	0	0
-0.1409	3.7821	-0.63155	-12.395	0	0	0	0
-0.15616	3.8102	-0.48773	-12.373	0	0	0	0
-0.17593	3.8359	-0.33971	-12.358	0	0	0	0
-0.19803	3.8612	-0.18673	-12.349	0	0	0	0
-0.22048	3.8878	-0.028719	-12.34	0	0	0	0
-0.24191	3.9153	0.13235	-12.326	0	0	0	0
-0.26071	3.94	0.29307	-12.306	0	0	0	0
-0.27493	3.9565	0.45019	-12.281	0	0	0	0
-0.28305	3.9612	0.60145	-12.251	0	0	0	0
-0.2844	3.9552	0.74598	-12.215	0	0	0	0
-0.27893	3.9444	0.88448	-12.173	0	0	0	0
-0.26709	3.9398	1.0188	-12.126	0	0	0	0
-0.25014	3.958	1.1505	-12.075	-3.8466	-11.871	0	0
-0.23061	4.0209	1.28	-12.022	0	0	-4.1097	-11.226
-0.2126	4.1531	1.4056	-11.969	0	0	0	0
