## Supplementary material for "How to control unpredictable others in court-net sports": Collegiate match data: u7_2_3.txt

-1.0423	13.477	2.1847	-10.749	0	0	-1.0624	13.409
-1.0519	13.573	2.1854	-10.735	0	0	0	0
-1.0569	13.61	2.1843	-10.726	0	0	0	0
-1.0605	13.599	2.1815	-10.719	0	0	0	0
-1.0658	13.547	2.1776	-10.714	0	0	0	0
-1.0756	13.455	2.1733	-10.711	0	0	0	0
-1.0915	13.327	2.1697	-10.709	0	0	0	0
-1.114	13.172	2.1674	-10.708	0	0	0	0
-1.1425	13.013	2.1663	-10.707	0	0	0	0
-1.1762	12.878	2.1661	-10.706	0	0	0	0
-1.2132	12.784	2.1658	-10.705	0	0	0	0
-1.2492	12.731	2.164	-10.703	0	0	0	0
-1.2785	12.707	2.1593	-10.701	0	0	0	0
-1.297	12.709	2.1499	-10.698	0	0	0	0
-1.3037	12.738	2.1346	-10.696	0	0	0	0
-1.2994	12.796	2.1129	-10.695	0	0	0	0
-1.2857	12.877	2.0861	-10.698	0	0	0	0
-1.2657	12.974	2.0572	-10.704	2.0411	-10.656	0	0
-1.2429	13.081	2.03	-10.713	0	0	0	0
-1.2195	13.187	2.0075	-10.723	0	0	0	0
-1.1951	13.284	1.9908	-10.733	0	0	0	0
-1.1685	13.364	1.979	-10.743	0	0	0	0
-1.1387	13.416	1.97	-10.754	0	0	0	0
-1.1046	13.427	1.9616	-10.768	0	0	0	0
-1.0653	13.389	1.9521	-10.784	0	0	0	0
-1.0207	13.302	1.9411	-10.803	0	0	0	0
-0.97229	13.179	1.929	-10.822	0	0	0	0
-0.92333	13.043	1.9172	-10.839	0	0	0	0
-0.87792	12.922	1.9067	-10.852	0	0	0	0
-0.83989	12.845	1.8982	-10.859	0	0	0	0
-0.81056	12.822	1.8912	-10.861	0	0	0	0
-0.78842	12.847	1.885	-10.86	0	0	0	0
-0.77101	12.909	1.8785	-10.859	0	0	0	0
-0.7564	12.992	1.8711	-10.862	0	0	0	0
-0.74314	13.084	1.8624	-10.874	0	0	1.8778	-10.721
-0.72973	13.175	1.853	-10.899	0	0	0	0
-0.71484	13.261	1.8443	-10.937	0	0	0	0
-0.69819	13.335	1.8383	-10.983	0	0	0	0
-0.68109	13.393	1.8361	-11.031	0	0	0	0
-0.66569	13.432	1.8376	-11.077	0	0	0	0
-0.65346	13.454	1.8409	-11.119	0	0	0	0
-0.64455	13.464	1.8425	-11.153	0	0	0	0
-0.63835	13.467	1.8386	-11.179	0	0	0	0
-0.63402	13.468	1.8251	-11.201	0	0	0	0
-0.6305	13.473	1.799	-11.223	0	0	0	0
-0.62598	13.484	1.7595	-11.246	0	0	0	0
-0.61768	13.503	1.708	-11.273	0	0	0	0
-0.6022	13.529	1.6473	-11.303	0	0	0	0
-0.57598	13.556	1.5808	-11.337	0	0	0	0
-0.53557	13.574	1.5118	-11.371	0	0	0	0
-0.47819	13.582	1.4438	-11.403	0	0	0	0
-0.40297	13.581	1.3792	-11.431	0	0	0	0
-0.3115	13.575	1.32	-11.456	0	0	0	0
-0.20785	13.563	1.2675	-11.476	0	0	0	0
-0.098783	13.548	1.2221	-11.492	0	0	0	0
0.008403	13.544	1.1832	-11.506	0	0	0	0
0.11052	13.556	1.1493	-11.52	0	0	0	0
0.21056	13.576	1.1171	-11.538	0	0	0	0
0.31568	13.593	1.0829	-11.56	0	0	0	0
0.43361	13.603	1.0432	-11.587	0	0	0	0
0.5688	13.606	0.9965	-11.619	0	0	0	0
0.71961	13.607	0.94395	-11.654	0	0	0	0
0.87847	13.6	0.88886	-11.689	0	0	0	0
1.0353	13.578	0.83532	-11.723	0	0	0	0
1.1816	13.532	0.78613	-11.754	1.3115	13.402	0	0
1.3144	13.465	0.74185	-11.78	0	0	0	0
1.4358	13.381	0.70176	-11.802	0	0	0	0
1.5508	13.282	0.66545	-11.818	0	0	0	0
1.6635	13.174	0.6334	-11.83	0	0	0	0
1.7739	13.064	0.60632	-11.84	0	0	0	0
1.8791	12.959	0.58418	-11.849	0	0	0	0
1.9758	12.862	0.56565	-11.858	0	0	0	0
2.0624	12.781	0.54813	-11.868	0	0	0	0
2.1386	12.724	0.52834	-11.88	0	0	0	0
2.2039	12.697	0.50321	-11.895	0	0	0	0
2.2588	12.701	0.47056	-11.911	0	0	0	0
2.3047	12.729	0.42949	-11.928	0	0	0	0
2.3444	12.772	0.38074	-11.946	0	0	2.3217	12.894
2.3804	12.817	0.32679	-11.965	0	0	0	0
2.4141	12.857	0.27119	-11.988	0	0	0	0
2.4465	12.89	0.21716	-12.014	0	0	0	0
2.4788	12.922	0.16655	-12.046	0	0	0	0
2.5126	12.959	0.11946	-12.083	0	0	0	0
2.5501	13.005	0.074776	-12.124	0	0	0	0
2.5934	13.06	0.031434	-12.166	0	0	0	0
2.6431	13.114	-0.010148	-12.206	0	0	0	0
2.6976	13.148	-0.047713	-12.243	0	0	0	0
2.7522	13.141	-0.078766	-12.272	0	0	0	0
2.8008	13.093	-0.1029	-12.294	0	0	0	0
2.8382	13.023	-0.12262	-12.31	0	0	0	0
2.8624	12.955	-0.14253	-12.319	0	0	0	0
2.8742	12.9	-0.16783	-12.325	0	0	0	0
2.876	12.864	-0.20267	-12.327	0	0	0	0
2.871	12.843	-0.24868	-12.323	0	0	0	0
2.8626	12.831	-0.30466	-12.313	0	0	0	0
2.8534	12.823	-0.36722	-12.297	0	0	0	0
2.8447	12.812	-0.43168	-12.277	0	0	0	0
2.8362	12.796	-0.49276	-12.255	0	0	0	0
2.8274	12.772	-0.5462	-12.233	0	0	0	0
2.818	12.744	-0.59051	-12.21	0	0	0	0
2.8081	12.718	-0.62736	-12.182	0	0	0	0
2.7981	12.7	-0.66034	-12.142	0	0	0	0
2.7885	12.691	-0.6933	-12.086	0	0	0	0
2.7796	12.69	-0.72871	-12.014	0	0	0	0
2.7694	12.695	-0.76718	-11.929	0	0	0	0
2.7531	12.712	-0.80804	-11.838	0	0	0	0
2.7252	12.741	-0.84959	-11.749	0	0	0	0
2.6812	12.778	-0.8892	-11.667	0	0	0	0
2.6189	12.82	-0.92458	-11.596	0	0	0	0
2.5372	12.871	-0.95478	-11.535	-0.94219	-11.552	0	0
2.4358	12.938	-0.97984	-11.48	0	0	0	0
2.3166	13.028	-0.99986	-11.432	0	0	0	0
2.1855	13.144	-1.0147	-11.39	0	0	0	0
2.0512	13.278	-1.0246	-11.358	0	0	0	0
1.9208	13.411	-1.0301	-11.334	0	0	0	0
1.7982	13.525	-1.0325	-11.32	0	0	0	0
1.6847	13.606	-1.0328	-11.312	0	0	0	0
1.5813	13.647	-1.0324	-11.308	0	0	0	0
1.49	13.651	-1.0319	-11.306	0	0	0	0
1.4127	13.625	-1.0321	-11.305	0	0	0	0
1.3503	13.583	-1.0333	-11.302	0	0	0	0
1.3013	13.542	-1.0357	-11.298	0	0	0	0
1.2623	13.515	-1.0389	-11.293	0	0	0	0
1.2279	13.509	-1.0428	-11.287	0	0	0	0
1.1925	13.522	-1.0471	-11.282	0	0	0	0
1.1522	13.551	-1.0517	-11.279	0	0	0	0
1.1063	13.583	-1.0561	-11.279	0	0	-1.0441	-11.246
1.0572	13.611	-1.0598	-11.283	0	0	0	0
1.0085	13.631	-1.0615	-11.292	0	0	0	0
0.96326	13.65	-1.0601	-11.307	0	0	0	0
0.92258	13.669	-1.0546	-11.329	0	0	0	0
0.88617	13.68	-1.0446	-11.357	0	0	0	0
0.85422	13.666	-1.0304	-11.388	0	0	0	0
0.8277	13.615	-1.0136	-11.42	0	0	0	0
0.8066	13.534	-0.99663	-11.448	0	0	0	0
0.78903	13.452	-0.98235	-11.471	0	0	0	0
0.77219	13.395	-0.97284	-11.487	0	0	0	0
0.75406	13.373	-0.96909	-11.496	0	0	0	0
0.73454	13.38	-0.97101	-11.498	0	0	0	0
0.71535	13.398	-0.97751	-11.496	0	0	0	0
0.69798	13.402	-0.98652	-11.491	0	0	0	0
0.68143	13.372	-0.99555	-11.489	0	0	0	0
0.66213	13.3	-1.0025	-11.49	0	0	0	0
0.63573	13.195	-1.0059	-11.498	0	0	0	0
0.59893	13.079	-1.0048	-11.512	0	0	0	0
0.54995	12.983	-0.99834	-11.534	0	0	0	0
0.48838	12.92	-0.98598	-11.564	0	0	0	0
0.41568	12.89	-0.9674	-11.599	0	0	0	0
0.33566	12.88	-0.9426	-11.639	0	0	0	0
0.25309	12.881	-0.91259	-11.68	0	0	0	0
0.17074	12.881	-0.87969	-11.717	0	0	0	0
0.087787	12.866	-0.84676	-11.746	0	0	0	0
0.001057	12.824	-0.8156	-11.768	0	0	0	0
-0.092491	12.77	-0.78614	-11.784	0	0	0	0
-0.19407	12.725	-0.75681	-11.799	0	0	0	0
-0.3026	12.702	-0.72578	-11.817	0	0	0	0
-0.41451	12.692	-0.69206	-11.837	0	0	0	0
-0.52419	12.668	-0.65578	-11.858	0	0	0	0
-0.62614	12.601	-0.61808	-11.878	0	0	0	0
-0.7172	12.472	-0.58072	-11.897	0	0	0	0
-0.79704	12.287	-0.54548	-11.914	0	0	0	0
-0.8678	12.067	-0.51374	-11.93	-0.8288	12.188	0	0
-0.93306	11.841	-0.48623	-11.946	0	0	0	0
-0.99657	11.639	-0.46305	-11.964	0	0	0	0
-1.0617	11.483	-0.44383	-11.986	0	0	0	0
-1.1305	11.38	-0.42785	-12.009	0	0	0	0
-1.2026	11.325	-0.41389	-12.033	0	0	0	0
-1.2761	11.307	-0.40037	-12.057	0	0	0	0
-1.3492	11.3	-0.38588	-12.077	0	0	0	0
-1.4195	11.27	-0.36945	-12.091	0	0	0	0
-1.4831	11.182	-0.35042	-12.099	0	0	0	0
-1.5364	11.025	-0.32854	-12.102	0	0	0	0
-1.5769	10.818	-0.30401	-12.105	0	0	-1.6107	10.295
-1.6048	10.595	-0.27748	-12.113	0	0	0	0
-1.6225	10.382	-0.24992	-12.128	0	0	0	0
-1.6346	10.189	-0.22256	-12.155	0	0	0	0
-1.6468	10.02	-0.19683	-12.192	0	0	0	0
-1.6652	9.8835	-0.17369	-12.235	0	0	0	0
-1.6942	9.7882	-0.15317	-12.279	0	0	0	0
-1.7346	9.7364	-0.13454	-12.32	0	0	0	0
-1.7823	9.7181	-0.11695	-12.352	0	0	0	0
-1.8312	9.7154	-0.10013	-12.373	0	0	0	0
-1.8765	9.7119	-0.085005	-12.384	0	0	0	0
-1.9166	9.6994	-0.07358	-12.384	0	0	0	0
-1.9517	9.679	-0.067932	-12.375	0	0	0	0
-1.9824	9.6569	-0.069425	-12.359	0	0	0	0
-2.0099	9.6388	-0.078771	-12.341	0	0	0	0
-2.0358	9.6263	-0.096535	-12.324	0	0	0	0
-2.0614	9.6173	-0.12361	-12.311	0	0	0	0
-2.0869	9.6073	-0.16103	-12.305	0	0	0	0
-2.111	9.5906	-0.20881	-12.306	0	0	0	0
-2.1333	9.5615	-0.26463	-12.316	0	0	0	0
-2.1548	9.5169	-0.32344	-12.334	0	0	0	0
-2.178	9.4569	-0.37878	-12.361	0	0	0	0
-2.206	9.3841	-0.42514	-12.396	0	0	0	0
-2.2417	9.3003	-0.45985	-12.439	0	0	0	0
-2.286	9.2073	-0.48374	-12.491	0	0	0	0
-2.3377	9.1112	-0.50096	-12.55	0	0	0	0
-2.393	9.024	-0.51778	-12.618	0	0	0	0
-2.4461	8.9584	-0.54078	-12.697	0	0	0	0
-2.4909	8.9229	-0.57523	-12.787	0	0	0	0
-2.5218	8.9211	-0.62385	-12.892	0	0	0	0
-2.5333	8.9537	-0.68518	-13.011	0	0	0	0
-2.5207	9.0183	-0.75281	-13.137	0	0	0	0
-2.4812	9.1094	-0.81747	-13.258	0	0	0	0
-2.4157	9.2179	-0.8716	-13.364	0	0	0	0
-2.3286	9.3312	-0.9122	-13.45	0	0	0	0
-2.2265	9.4336	-0.94022	-13.514	-0.94691	-13.463	0	0
-2.1176	9.5116	-0.95864	-13.558	0	0	0	0
-2.0106	9.5629	-0.97131	-13.583	0	0	0	0
-1.9136	9.5968	-0.98252	-13.593	0	0	0	0
-1.8304	9.6264	-0.99694	-13.591	0	0	0	0
-1.7604	9.6634	-1.0192	-13.579	0	0	0	0
-1.7004	9.7143	-1.0527	-13.562	0	0	0	0
-1.6473	9.7782	-1.0979	-13.541	0	0	0	0
-1.5986	9.8474	-1.1514	-13.523	0	0	0	0
-1.5521	9.9111	-1.2059	-13.512	0	0	-1.2654	-13.459
-1.5057	9.9599	-1.253	-13.515	0	0	0	0
-1.4564	9.9897	-1.2867	-13.535	0	0	0	0
-1.4011	10.003	-1.3052	-13.573	0	0	0	0
-1.3382	10.007	-1.3102	-13.627	0	0	0	0
-1.2691	10.011	-1.3061	-13.691	0	0	0	0
-1.1967	10.029	-1.298	-13.76	0	0	0	0
-1.1234	10.07	-1.2914	-13.825	0	0	0	0
-1.0512	10.144	-1.2915	-13.878	0	0	0	0
-0.98296	10.254	-1.3022	-13.913	0	0	0	0
-0.92106	10.393	-1.3257	-13.929	0	0	0	0
-0.86681	10.551	-1.3613	-13.928	0	0	0	0
-0.82102	10.714	-1.406	-13.915	0	0	0	0
-0.78382	10.873	-1.4554	-13.893	0	0	0	0
-0.7535	11.022	-1.5045	-13.866	0	0	0	0
-0.72561	11.153	-1.5484	-13.835	0	0	0	0
-0.69373	11.262	-1.5827	-13.801	0	0	0	0
-0.65106	11.347	-1.6045	-13.759	0	0	0	0
-0.59254	11.412	-1.6123	-13.706	0	0	0	0
-0.51603	11.461	-1.6066	-13.642	0	0	0	0
-0.42311	11.496	-1.5887	-13.566	0	0	0	0
-0.31934	11.522	-1.5606	-13.481	0	0	0	0
-0.21306	11.549	-1.5253	-13.393	0	0	0	0
-0.11258	11.589	-1.4864	-13.309	0	0	0	0
-0.023896	11.65	-1.4472	-13.233	0	0	0	0
0.05034	11.736	-1.4095	-13.166	0	0	0	0
0.11091	11.844	-1.3735	-13.109	0	0	0	0
0.16096	11.965	-1.3384	-13.059	0	0	0	0
0.20471	12.086	-1.3028	-13.015	0	0	0	0
0.24702	12.193	-1.2664	-12.976	0	0	0	0
0.29278	12.279	-1.2299	-12.938	0	0	0	0
0.34552	12.346	-1.1949	-12.901	0	0	0	0
0.40626	12.406	-1.1628	-12.862	0	0	0	0
0.47352	12.465	-1.134	-12.823	0	0	0	0
0.54307	12.531	-1.1072	-12.784	0	0	0	0
0.60816	12.603	-1.0805	-12.748	0	0	0	0
0.66226	12.68	-1.0521	-12.719	0	0	0	0
0.70258	12.76	-1.0206	-12.697	0.72352	12.54	0	0
0.73072	12.832	-0.98529	-12.685	0	0	0	0
0.75038	12.882	-0.94671	-12.681	0	0	0	0
0.76504	12.903	-0.90637	-12.685	0	0	0	0
0.77712	12.901	-0.86644	-12.695	0	0	0	0
0.7884	12.9	-0.82909	-12.709	0	0	0	0
0.80054	12.92	-0.79623	-12.725	0	0	0	0
0.81509	12.967	-0.76929	-12.739	0	0	0	0
0.83344	13.037	-0.74876	-12.748	0	0	0	0
0.85642	13.127	-0.7337	-12.746	0	0	0	0
0.88367	13.241	-0.72196	-12.733	0	0	0	0
0.91286	13.39	-0.71083	-12.708	0	0	0.9401	13.145
0.9402	13.579	-0.69762	-12.676	0	0	0	0
0.96233	13.797	-0.68007	-12.64	0	0	0	0
0.97777	14.018	-0.65697	-12.606	0	0	0	0
0.98694	14.214	-0.62892	-12.577	0	0	0	0
0.99138	14.365	-0.59838	-12.556	0	0	0	0
0.99285	14.466	-0.5682	-12.541	0	0	0	0
0.99286	14.523	-0.54014	-12.532	0	0	0	0
0.9925	14.547	-0.51476	-12.525	0	0	0	0
0.99234	14.551	-0.49212	-12.517	0	0	0	0
0.9925	14.545	-0.47199	-12.504	0	0	0	0
0.99261	14.534	-0.45378	-12.48	0	0	0	0
0.99184	14.524	-0.43677	-12.446	0	0	0	0
0.98891	14.516	-0.42067	-12.403	0	0	0	0
0.98221	14.512	-0.40597	-12.351	0	0	0	0
0.97008	14.511	-0.39365	-12.294	0	0	0	0
0.95141	14.513	-0.38426	-12.235	0	0	0	0
0.92663	14.518	-0.37742	-12.175	0	0	0	0
0.89846	14.525	-0.37205	-12.118	0	0	0	0
0.87081	14.534	-0.36675	-12.063	0	0	0	0
0.84648	14.544	-0.35996	-12.011	0	0	0	0
0.82634	14.554	-0.35009	-11.96	0	0	0	0
0.81033	14.565	-0.33618	-11.911	0	0	0	0
0.79829	14.572	-0.31844	-11.865	0	0	0	0
0.7898	14.573	-0.29823	-11.822	0	0	0	0
0.78367	14.562	-0.27726	-11.777	0	0	0	0
0.77794	14.531	-0.25686	-11.722	0	0	0	0
0.77026	14.475	-0.238	-11.652	0	0	0	0
0.75849	14.386	-0.22185	-11.562	0	0	0	0
0.74131	14.268	-0.20987	-11.452	0	0	0	0
0.71876	14.132	-0.20322	-11.328	0	0	0	0
0.69143	13.999	-0.20221	-11.196	0	0	0	0
0.65914	13.883	-0.20616	-11.063	0	0	0	0
0.621	13.793	-0.21375	-10.932	0	0	0	0
0.57691	13.737	-0.22372	-10.805	0	0	0	0
0.52827	13.72	-0.23529	-10.682	-0.22646	-10.679	0	0
0.47734	13.739	-0.24808	-10.564	0	0	0	0
0.42633	13.783	-0.26198	-10.448	0	0	0	0
0.37661	13.836	-0.27705	-10.333	0	0	0	0
0.32846	13.886	-0.29356	-10.214	0	0	0	0
0.28173	13.926	-0.31179	-10.093	0	0	0	0
0.23661	13.955	-0.33201	-9.9693	0	0	0	0
0.19395	13.974	-0.35419	-9.8482	0	0	0	0
0.15578	13.986	-0.37792	-9.7361	0	0	0	0
0.1248	13.992	-0.4025	-9.6395	0	0	0	0
0.10264	13.995	-0.42725	-9.5622	0	0	0	0
0.088988	13.995	-0.45176	-9.5049	0	0	0	0
0.082083	13.994	-0.47611	-9.465	0	0	0	0
0.079787	13.993	-0.50092	-9.4374	0	0	0	0
0.080182	13.992	-0.52681	-9.4163	0	0	0	0
0.081832	13.992	-0.55381	-9.3973	0	0	0	0
0.083805	13.993	-0.5813	-9.3783	0	0	0	0
0.085585	13.995	-0.60863	-9.3598	0	0	0	0
0.086931	13.998	-0.63531	-9.3445	0	0	-0.62773	-9.3039
0.087753	14.001	-0.66094	-9.3358	0	0	0	0
0.088006	14.002	-0.68488	-9.3363	0	0	0	0
0.087627	14.001	-0.70591	-9.3461	0	0	0	0
0.086521	13.994	-0.72218	-9.3617	0	0	0	0
0.084591	13.977	-0.73174	-9.3776	0	0	0	0
0.081828	13.948	-0.73349	-9.3882	0	0	0	0
0.078468	13.904	-0.72757	-9.3901	0	0	0	0
0.075195	13.848	-0.71525	-9.3824	0	0	0	0
0.073293	13.788	-0.6984	-9.3667	0	0	0	0
0.074514	13.734	-0.6794	-9.3467	0	0	0	0
0.080639	13.695	-0.66108	-9.327	0	0	0	0
0.093257	13.675	-0.64619	-9.312	0	0	0	0
0.11428	13.674	-0.63662	-9.3059	0	0	0	0
0.14661	13.69	-0.63313	-9.3118	0	0	0	0
0.19349	13.716	-0.63551	-9.3313	0	0	0	0
0.25666	13.746	-0.64263	-9.3636	0	0	0	0
0.33542	13.775	-0.65242	-9.4055	0	0	0	0
0.42802	13.804	-0.6623	-9.4528	0	0	0	0
0.5334	13.839	-0.6701	-9.5036	0	0	0	0
0.65045	13.879	-0.67454	-9.5586	0	0	0	0
0.77546	13.912	-0.67503	-9.6192	0	0	0	0
0.90143	13.929	-0.67148	-9.6854	0	0	0	0
1.021	13.924	-0.66448	-9.755	0	0	0	0
1.1301	13.902	-0.65551	-9.8245	0	0	0	0
1.2285	13.87	-0.64667	-9.8913	0	0	0	0
1.3162	13.832	-0.63971	-9.9559	0	0	0	0
1.3928	13.79	-0.63504	-10.022	1.3956	13.727	0	0
1.4586	13.739	-0.63175	-10.092	0	0	0	0
1.5152	13.674	-0.62869	-10.164	0	0	0	0
1.5654	13.588	-0.62534	-10.235	0	0	0	0
1.6125	13.479	-0.62185	-10.298	0	0	0	0
1.6602	13.356	-0.61868	-10.349	0	0	0	0
1.7106	13.238	-0.61632	-10.389	0	0	0	0
1.7636	13.145	-0.61507	-10.418	0	0	0	0
1.8172	13.087	-0.61492	-10.442	0	0	0	0
1.8688	13.063	-0.6157	-10.463	0	0	0	0
1.9169	13.052	-0.61727	-10.483	0	0	0	0
1.961	13.028	-0.61968	-10.507	0	0	0	0
2.001	12.964	-0.62315	-10.536	0	0	0	0
2.0365	12.851	-0.6279	-10.573	0	0	0	0
2.0666	12.697	-0.63375	-10.622	0	0	0	0
2.0911	12.522	-0.63981	-10.68	0	0	0	0
2.1099	12.353	-0.64466	-10.746	0	0	0	0
2.1235	12.209	-0.64704	-10.815	0	0	2.1316	12.009
2.1326	12.102	-0.64642	-10.888	0	0	0	0
2.1379	12.031	-0.64323	-10.965	0	0	0	0
2.1406	11.988	-0.63874	-11.047	0	0	0	0
2.1417	11.964	-0.6346	-11.13	0	0	0	0
2.1417	11.951	-0.63206	-11.208	0	0	0	0
2.1406	11.949	-0.6314	-11.277	0	0	0	0
2.138	11.962	-0.63194	-11.332	0	0	0	0
2.1329	12.001	-0.63248	-11.372	0	0	0	0
2.1244	12.081	-0.63204	-11.397	0	0	0	0
2.1118	12.216	-0.63023	-11.409	0	0	0	0
2.0951	12.418	-0.62753	-11.41	0	0	0	0
2.0761	12.682	-0.62536	-11.403	0	0	0	0
2.0574	12.986	-0.62629	-11.389	0	0	0	0
2.0409	13.295	-0.63414	-11.369	0	0	0	0
2.0275	13.562	-0.65356	-11.341	0	0	0	0
2.0174	13.743	-0.68883	-11.307	0	0	0	0
2.0101	13.814	-0.74191	-11.268	0	0	0	0
2.0041	13.766	-0.8109	-11.231	0	0	0	0
1.9979	13.61	-0.8906	-11.2	0	0	0	0
1.9897	13.372	-0.97489	-11.182	0	0	0	0
1.9773	13.086	-1.0587	-11.179	0	0	0	0
1.9579	12.782	-1.1385	-11.191	0	0	0	0
1.9283	12.487	-1.2125	-11.215	0	0	0	0
1.887	12.227	-1.2794	-11.249	0	0	0	0
1.8354	12.03	-1.3379	-11.286	0	0	0	0
1.7775	11.912	-1.3882	-11.324	0	0	0	0
1.7175	11.87	-1.4325	-11.356	0	0	0	0
1.6586	11.885	-1.4751	-11.381	0	0	0	0
1.6015	11.938	-1.5216	-11.395	0	0	0	0
1.5463	12.024	-1.5767	-11.397	0	0	0	0
1.4929	12.142	-1.6426	-11.385	0	0	0	0
1.4412	12.285	-1.7178	-11.365	0	0	0	0
1.3903	12.44	-1.7988	-11.339	0	0	0	0
1.3376	12.591	-1.8819	-11.311	0	0	0	0
1.2802	12.732	-1.9641	-11.285	0	0	0	0
1.2157	12.862	-2.042	-11.261	0	0	0	0
1.144	12.986	-2.1123	-11.238	0	0	0	0
1.0668	13.105	-2.1716	-11.213	0	0	0	0
0.98718	13.208	-2.2179	-11.188	0	0	0	0
0.9073	13.281	-2.2504	-11.165	0	0	0	0
0.82852	13.319	-2.2704	-11.146	0	0	0	0
0.75253	13.33	-2.2805	-11.13	0	0	0	0
0.68195	13.331	-2.2849	-11.115	0	0	0	0
0.61888	13.338	-2.2875	-11.099	0	0	0	0
0.5637	13.361	-2.2918	-11.078	0	0	0	0
0.51548	13.402	-2.3	-11.047	0	0	0	0
0.47347	13.461	-2.313	-11.003	0	0	0	0
0.43778	13.535	-2.3305	-10.945	0	0	0	0
0.40872	13.619	-2.3513	-10.873	0	0	0	0
0.38612	13.707	-2.3736	-10.792	0	0	0	0
0.36967	13.789	-2.3952	-10.706	0	0	0	0
0.35886	13.858	-2.4141	-10.62	-2.4082	-10.582	0	0
0.35264	13.91	-2.4288	-10.536	0	0	0	0
0.3494	13.946	-2.4379	-10.452	0	0	0	0
0.34732	13.971	-2.4409	-10.369	0	0	0	0
0.34471	13.989	-2.4377	-10.286	0	0	0	0
0.34026	14.003	-2.429	-10.207	0	0	0	0
0.33324	14.012	-2.4158	-10.135	0	0	0	0
0.32391	14.013	-2.3999	-10.072	0	0	0	0
0.31356	14.004	-2.3835	-10.02	0	0	0	0
0.30398	13.988	-2.3692	-9.9797	0	0	0	0
0.29659	13.971	-2.3584	-9.9516	0	0	0	0
0.29209	13.957	-2.3513	-9.9343	0	0	0	0
0.29078	13.949	-2.3475	-9.925	0	0	0	0
0.2929	13.951	-2.3462	-9.9197	0	0	0	0
0.29873	13.964	-2.3465	-9.9143	0	0	0	0
0.30842	13.992	-2.3477	-9.9055	0	0	-2.3372	-9.9009
0.3215	14.033	-2.3487	-9.8908	0	0	0	0
0.33646	14.087	-2.3478	-9.8696	0	0	0	0
0.351	14.144	-2.343	-9.8428	0	0	0	0
0.36307	14.194	-2.3327	-9.8117	0	0	0	0
0.37161	14.227	-2.3162	-9.7775	0	0	0	0
0.37624	14.241	-2.2944	-9.7406	0	0	0	0
0.37678	14.237	-2.2688	-9.7029	0	0	0	0
0.37286	14.22	-2.242	-9.6664	0	0	0	0
0.36386	14.201	-2.2156	-9.633	0	0	0	0
0.34923	14.191	-2.1901	-9.6022	0	0	0	0
0.32873	14.2	-2.165	-9.5723	0	0	0	0
0.30256	14.226	-2.1401	-9.5412	0	0	0	0
0.27065	14.26	-2.1153	-9.5083	0	0	0	0
0.23153	14.287	-2.0904	-9.4745	0	0	0	0
0.18242	14.294	-2.0645	-9.4407	0	0	0	0
0.12106	14.271	-2.0363	-9.4076	0	0	0	0
0.048031	14.209	-2.0059	-9.3764	0	0	0	0
-0.032815	14.107	-1.9746	-9.348	0	0	0	0
-0.11642	13.969	-1.9446	-9.3232	0	0	0	0
-0.19921	13.816	-1.9169	-9.3028	0	0	0	0
-0.28057	13.669	-1.8904	-9.2881	0	0	0	0
-0.36213	13.554	-1.8631	-9.2807	0	0	0	0
-0.4453	13.488	-1.8322	-9.2824	0	0	0	0
-0.52887	13.477	-1.7949	-9.2963	0	0	0	0
-0.60835	13.503	-1.7491	-9.3259	0	0	0	0
-0.67786	13.54	-1.6946	-9.3739	0	0	0	0
-0.73325	13.564	-1.6328	-9.4408	0	0	0	0
-0.77408	13.568	-1.5663	-9.5232	-0.79321	13.468	0	0
-0.80322	13.558	-1.4984	-9.6136	0	0	0	0
-0.825	13.541	-1.433	-9.7021	0	0	0	0
-0.8432	13.519	-1.374	-9.7792	0	0	0	0
-0.85988	13.492	-1.3241	-9.8398	0	0	0	0
-0.87491	13.457	-1.2849	-9.8842	0	0	0	0
-0.88665	13.411	-1.2564	-9.9171	0	0	0	0
-0.89336	13.354	-1.237	-9.9463	0	0	0	0
-0.89471	13.292	-1.2235	-9.9798	0	0	0	0
-0.892	13.237	-1.2117	-10.025	0	0	0	0
-0.88728	13.198	-1.1972	-10.085	0	0	0	0
-0.8826	13.18	-1.1767	-10.16	0	0	0	0
-0.88009	13.187	-1.1487	-10.245	0	0	0	0
-0.88221	13.219	-1.1127	-10.333	0	0	0	0
-0.89188	13.277	-1.0692	-10.421	0	0	0	0
-0.9119	13.356	-1.0181	-10.511	0	0	0	0
-0.94295	13.442	-0.95924	-10.609	0	0	0	0
-0.98117	13.51	-0.89341	-10.721	0	0	-1.018	13.847
-1.0189	13.53	-0.82291	-10.848	0	0	0	0
-1.0491	13.485	-0.75198	-10.984	0	0	0	0
-1.0688	13.381	-0.68556	-11.121	0	0	0	0
-1.0788	13.249	-0.62716	-11.248	0	0	0	0
-1.082	13.119	-0.57799	-11.361	0	0	0	0
-1.0812	13.017	-0.53747	-11.455	0	0	0	0
-1.0787	12.947	-0.50407	-11.534	0	0	0	0
-1.0757	12.906	-0.47633	-11.598	0	0	0	0
-1.0729	12.882	-0.45385	-11.656	0	0	0	0
-1.0703	12.864	-0.43711	-11.711	0	0	0	0
-1.068	12.838	-0.4263	-11.769	0	0	0	0
-1.0656	12.796	-0.42071	-11.831	0	0	0	0
-1.0633	12.731	-0.41886	-11.892	0	0	0	0
-1.0612	12.645	-0.41879	-11.95	0	0	0	0
-1.0602	12.554	-0.41862	-12	0	0	0	0
-1.0619	12.481	-0.41738	-12.043	0	0	0	0
-1.0682	12.452	-0.41572	-12.078	0	0	0	0
-1.0808	12.483	-0.41592	-12.107	0	0	0	0
-1.1005	12.572	-0.42152	-12.131	0	0	0	0
-1.1257	12.705	-0.43666	-12.152	0	0	0	0
-1.153	12.855	-0.46517	-12.174	0	0	0	0
-1.1776	12.995	-0.51025	-12.202	0	0	0	0
-1.1947	13.107	-0.57391	-12.237	0	0	0	0
-1.1999	13.187	-0.65624	-12.277	0	0	0	0
-1.1901	13.238	-0.75594	-12.317	0	0	0	0
