## Supplementary material for "How to control unpredictable others in court-net sports": Collegiate match data: u7_2_4.txt

0.32369	13.602	-3.4924	-11.288	0	0	0.32812	13.594
0.33309	13.608	-3.5212	-11.282	0	0	0	0
0.33277	13.616	-3.5419	-11.283	0	0	0	0
0.32429	13.629	-3.5568	-11.288	0	0	0	0
0.30942	13.651	-3.5672	-11.294	0	0	0	0
0.29049	13.681	-3.5739	-11.299	0	0	0	0
0.27035	13.717	-3.5774	-11.303	0	0	0	0
0.25196	13.752	-3.5782	-11.305	0	0	0	0
0.23846	13.772	-3.5769	-11.304	0	0	0	0
0.2328	13.762	-3.5743	-11.301	0	0	0	0
0.23671	13.716	-3.5714	-11.295	0	0	0	0
0.25012	13.632	-3.5696	-11.286	0	0	0	0
0.27135	13.514	-3.5709	-11.275	0	0	0	0
0.2978	13.368	-3.5781	-11.265	0	0	0	0
0.32694	13.206	-3.5938	-11.257	0	0	0	0
0.35698	13.043	-3.6193	-11.255	0	0	0	0
0.38666	12.895	-3.6544	-11.258	0	0	0	0
0.41498	12.767	-3.6978	-11.267	0	0	0	0
0.44157	12.663	-3.7479	-11.279	0	0	0	0
0.46693	12.585	-3.803	-11.29	0	0	0	0
0.49218	12.528	-3.861	-11.295	0	0	0	0
0.51831	12.493	-3.9187	-11.29	0	0	0	0
0.54542	12.484	-3.9729	-11.276	0	0	0	0
0.57264	12.508	-4.0207	-11.255	0	0	0	0
0.59878	12.564	-4.0599	-11.228	0	0	0	0
0.62321	12.643	-4.0905	-11.201	0	0	0	0
0.6459	12.731	-4.1141	-11.174	0	0	0	0
0.66724	12.816	-4.1332	-11.148	0	0	0	0
0.68781	12.895	-4.1501	-11.125	0	0	0	0
0.7079	12.967	-4.1667	-11.104	0	0	0	0
0.72731	13.035	-4.184	-11.083	0	0	0	0
0.7455	13.096	-4.2012	-11.061	0	0	0	0
0.76185	13.146	-4.2162	-11.039	0	0	0	0
0.77572	13.182	-4.2265	-11.018	0	0	0	0
0.78664	13.203	-4.2294	-10.998	0	0	0	0
0.79448	13.213	-4.2226	-10.978	0	0	0	0
0.79957	13.215	-4.2034	-10.958	0	0	0	0
0.80263	13.214	-4.1699	-10.937	0	0	0	0
0.8045	13.21	-4.122	-10.915	0	0	0	0
0.80586	13.206	-4.0628	-10.892	0	0	0	0
0.80704	13.202	-3.9978	-10.868	0	0	0	0
0.80791	13.198	-3.9331	-10.841	0	0	0	0
0.80793	13.194	-3.8727	-10.81	-3.8396	-10.737	0	0
0.80656	13.193	-3.8168	-10.775	0	0	0	0
0.80348	13.194	-3.7629	-10.731	0	0	0	0
0.79851	13.198	-3.707	-10.678	0	0	0	0
0.79141	13.209	-3.645	-10.614	0	0	0	0
0.78211	13.229	-3.5744	-10.544	0	0	0	0
0.77117	13.257	-3.4948	-10.474	0	0	-3.5064	-10.408
0.75978	13.294	-3.4078	-10.41	0	0	0	0
0.74915	13.333	-3.3162	-10.357	0	0	0	0
0.73994	13.366	-3.2224	-10.318	0	0	0	0
0.73227	13.379	-3.1276	-10.292	0	0	0	0
0.7261	13.368	-3.0326	-10.276	0	0	0	0
0.72164	13.337	-2.9393	-10.262	0	0	0	0
0.71935	13.299	-2.8507	-10.243	0	0	0	0
0.71956	13.264	-2.7685	-10.215	0	0	0	0
0.72225	13.236	-2.6925	-10.179	0	0	0	0
0.72683	13.218	-2.6207	-10.138	0	0	0	0
0.73203	13.208	-2.5506	-10.099	0	0	0	0
0.73555	13.206	-2.4805	-10.068	0	0	0	0
0.73377	13.211	-2.4091	-10.048	0	0	0	0
0.72158	13.223	-2.3358	-10.039	0	0	0	0
0.69273	13.243	-2.2597	-10.038	0	0	0	0
0.64107	13.27	-2.181	-10.04	0	0	0	0
0.56302	13.302	-2.1	-10.041	0	0	0	0
0.46046	13.333	-2.0169	-10.042	0	0	0	0
0.34091	13.358	-1.9308	-10.044	0	0	0	0
0.21408	13.379	-1.8423	-10.051	0	0	0	0
0.088392	13.395	-1.7533	-10.069	0	0	0	0
-0.03003	13.405	-1.6661	-10.104	0	0	0	0
-0.13687	13.399	-1.5833	-10.156	0	0	0	0
-0.22924	13.37	-1.5083	-10.22	0	0	0	0
-0.30618	13.312	-1.4448	-10.286	0	0	0	0
-0.36933	13.232	-1.394	-10.349	0	0	0	0
-0.42206	13.143	-1.3537	-10.409	0	0	0	0
-0.46729	13.054	-1.3194	-10.469	0	0	0	0
-0.50578	12.976	-1.2866	-10.53	0	0	0	0
-0.53597	12.917	-1.2527	-10.596	0	0	0	0
-0.55518	12.888	-1.2175	-10.663	0	0	0	0
-0.56154	12.898	-1.1818	-10.732	0	0	0	0
-0.55502	12.949	-1.1463	-10.803	0	0	0	0
-0.53756	13.033	-1.1103	-10.88	0	0	0	0
-0.51282	13.134	-1.0725	-10.967	-0.44376	13.381	0	0
-0.48468	13.231	-1.0324	-11.064	0	0	0	0
-0.45493	13.311	-0.9913	-11.165	0	0	0	0
-0.42265	13.375	-0.95122	-11.261	0	0	0	0
-0.38578	13.431	-0.91428	-11.347	0	0	0	0
-0.34314	13.493	-0.88178	-11.418	0	0	0	0
-0.29612	13.571	-0.85401	-11.476	0	0	0	0
-0.24908	13.67	-0.8303	-11.524	0	0	0	0
-0.2076	13.784	-0.8092	-11.568	0	0	0	0
-0.17566	13.898	-0.78875	-11.612	0	0	0	0
-0.15425	14.005	-0.76711	-11.659	0	0	0	0
-0.14214	14.1	-0.7433	-11.712	0	0	0	0
-0.13727	14.185	-0.71758	-11.772	0	0	0	0
-0.13791	14.258	-0.69083	-11.836	0	0	0	0
-0.14333	14.313	-0.66358	-11.904	0	0	0	0
-0.15426	14.345	-0.63558	-11.98	0	0	0	0
-0.17264	14.357	-0.60634	-12.065	0	0	-0.16635	14.343
-0.20083	14.35	-0.5758	-12.161	0	0	0	0
-0.24047	14.331	-0.54446	-12.266	0	0	0	0
-0.29195	14.31	-0.51346	-12.374	0	0	0	0
-0.35446	14.299	-0.48453	-12.474	0	0	0	0
-0.42605	14.307	-0.45943	-12.559	0	0	0	0
-0.50352	14.337	-0.43907	-12.621	0	0	0	0
-0.5816	14.381	-0.42322	-12.664	0	0	0	0
-0.65255	14.431	-0.41099	-12.69	0	0	0	0
-0.70808	14.483	-0.40149	-12.704	0	0	0	0
-0.74252	14.535	-0.39451	-12.711	0	0	0	0
-0.75367	14.586	-0.39105	-12.714	0	0	0	0
-0.74164	14.629	-0.39299	-12.716	0	0	0	0
-0.70815	14.654	-0.40203	-12.718	0	0	0	0
-0.65716	14.64	-0.4188	-12.722	0	0	0	0
-0.5957	14.574	-0.44267	-12.727	0	0	0	0
-0.53303	14.462	-0.47179	-12.733	0	0	0	0
-0.47747	14.333	-0.50374	-12.737	0	0	0	0
-0.43357	14.209	-0.53677	-12.74	0	0	0	0
-0.4018	14.1	-0.57051	-12.744	0	0	0	0
-0.38013	14.005	-0.60581	-12.75	0	0	0	0
-0.36561	13.92	-0.64399	-12.757	0	0	0	0
-0.35545	13.846	-0.68586	-12.765	0	0	0	0
-0.34775	13.787	-0.7308	-12.772	0	0	0	0
-0.34128	13.744	-0.77703	-12.777	0	0	0	0
-0.33493	13.719	-0.82294	-12.779	0	0	0	0
-0.32764	13.708	-0.86837	-12.779	-0.85769	-12.738	0	0
-0.31878	13.711	-0.91475	-12.776	0	0	0	0
-0.3086	13.727	-0.96413	-12.769	0	0	0	0
-0.29823	13.758	-1.0183	-12.757	0	0	0	0
-0.28893	13.804	-1.0782	-12.737	0	0	0	0
-0.28146	13.863	-1.1433	-12.709	0	0	0	0
-0.276	13.927	-1.2119	-12.674	0	0	0	0
-0.27227	13.985	-1.2811	-12.633	0	0	0	0
-0.26956	14.027	-1.348	-12.59	0	0	0	0
-0.26679	14.049	-1.4103	-12.546	0	0	0	0
-0.26266	14.051	-1.4663	-12.507	0	0	0	0
-0.25597	14.031	-1.5146	-12.475	0	0	0	0
-0.24592	13.991	-1.5537	-12.451	0	0	0	0
-0.23275	13.934	-1.5828	-12.435	0	0	0	0
-0.21808	13.868	-1.6024	-12.423	0	0	0	0
-0.2045	13.803	-1.6146	-12.411	0	0	0	0
-0.19426	13.742	-1.6216	-12.393	0	0	0	0
-0.18825	13.685	-1.6259	-12.365	0	0	0	0
-0.18567	13.627	-1.6285	-12.326	0	0	0	0
-0.18457	13.566	-1.6302	-12.279	0	0	-1.6277	-12.27
-0.18271	13.501	-1.6308	-12.229	0	0	0	0
-0.17813	13.439	-1.631	-12.183	0	0	0	0
-0.169	13.382	-1.6316	-12.145	0	0	0	0
-0.15383	13.328	-1.6339	-12.115	0	0	0	0
-0.13216	13.276	-1.6376	-12.09	0	0	0	0
-0.10533	13.229	-1.6409	-12.067	0	0	0	0
-0.076246	13.193	-1.6408	-12.043	0	0	0	0
-0.047959	13.178	-1.6341	-12.019	0	0	0	0
-0.022762	13.188	-1.6183	-11.994	0	0	0	0
-0.002283	13.218	-1.5916	-11.972	0	0	0	0
0.012542	13.257	-1.5543	-11.957	0	0	0	0
0.021787	13.294	-1.5085	-11.955	0	0	0	0
0.026405	13.325	-1.4578	-11.97	0	0	0	0
0.027683	13.349	-1.4059	-12.001	0	0	0	0
0.026828	13.365	-1.3557	-12.044	0	0	0	0
0.024823	13.375	-1.309	-12.094	0	0	0	0
0.022452	13.376	-1.2671	-12.145	0	0	0	0
0.020429	13.363	-1.2309	-12.192	0	0	0	0
0.019552	13.33	-1.2004	-12.232	0	0	0	0
0.020838	13.269	-1.1749	-12.265	0	0	0	0
0.025544	13.174	-1.1538	-12.292	0	0	0	0
0.035023	13.046	-1.1361	-12.315	0	0	0	0
0.050356	12.899	-1.1199	-12.336	0	0	0	0
0.072196	12.759	-1.1028	-12.359	0	0	0	0
0.10146	12.653	-1.0827	-12.384	0	0	0	0
0.14017	12.594	-1.0583	-12.408	0	0	0	0
0.19077	12.577	-1.0288	-12.429	0	0	0	0
0.25457	12.584	-0.9934	-12.444	0	0	0	0
0.33157	12.596	-0.95179	-12.452	0	0	0	0
0.42089	12.6	-0.90422	-12.455	0	0	0	0
0.52004	12.586	-0.85213	-12.454	0	0	0	0
0.62473	12.547	-0.79843	-12.451	0	0	0	0
0.73086	12.481	-0.74652	-12.443	0	0	0	0
0.83639	12.391	-0.69865	-12.431	0	0	0	0
0.94161	12.283	-0.65573	-12.414	0	0	0	0
1.0482	12.173	-0.61808	-12.39	0	0	0	0
1.1579	12.078	-0.58574	-12.357	0	0	0	0
1.272	12.013	-0.55842	-12.312	0	0	0	0
1.3891	11.982	-0.5355	-12.254	0	0	0	0
1.5033	11.983	-0.51613	-12.185	0	0	0	0
1.6071	12.003	-0.49944	-12.105	0	0	0	0
1.6956	12.024	-0.48464	-12.019	0	0	0	0
1.7688	12.028	-0.47108	-11.928	0	0	0	0
1.8289	12.006	-0.45835	-11.836	1.8089	12.367	0	0
1.879	11.958	-0.44639	-11.745	0	0	0	0
1.9216	11.894	-0.43579	-11.658	0	0	0	0
1.9597	11.823	-0.42746	-11.576	0	0	0	0
1.9954	11.747	-0.422	-11.502	0	0	0	0
2.0294	11.665	-0.41933	-11.436	0	0	0	0
2.0616	11.577	-0.41873	-11.378	0	0	0	0
2.0919	11.485	-0.41931	-11.329	0	0	0	0
2.1201	11.395	-0.42027	-11.286	0	0	0	0
2.1462	11.311	-0.42093	-11.248	0	0	0	0
2.1711	11.24	-0.42089	-11.214	0	0	0	0
2.1955	11.185	-0.42016	-11.185	0	0	0	0
2.2189	11.144	-0.41913	-11.161	0	0	0	0
2.2408	11.11	-0.41831	-11.142	0	0	0	0
2.2601	11.077	-0.41818	-11.129	0	0	0	0
2.2767	11.038	-0.41908	-11.125	0	0	0	0
2.2904	10.992	-0.42121	-11.133	0	0	0	0
2.3011	10.944	-0.42489	-11.156	0	0	0	0
2.3087	10.9	-0.43054	-11.195	0	0	2.3142	10.807
2.3132	10.866	-0.43848	-11.246	0	0	0	0
2.3153	10.843	-0.44863	-11.307	0	0	0	0
2.3162	10.831	-0.4603	-11.373	0	0	0	0
2.3171	10.825	-0.47257	-11.441	0	0	0	0
2.3196	10.824	-0.48465	-11.51	0	0	0	0
2.3252	10.824	-0.49587	-11.579	0	0	0	0
2.335	10.825	-0.50538	-11.646	0	0	0	0
2.3495	10.824	-0.51226	-11.708	0	0	0	0
2.3675	10.822	-0.51569	-11.761	0	0	0	0
2.3857	10.819	-0.51527	-11.804	0	0	0	0
2.3996	10.815	-0.51192	-11.835	0	0	0	0
2.405	10.811	-0.50869	-11.855	0	0	0	0
2.3995	10.809	-0.51022	-11.863	0	0	0	0
2.3819	10.81	-0.52144	-11.862	0	0	0	0
2.3523	10.817	-0.5466	-11.851	0	0	0	0
2.3114	10.832	-0.58875	-11.832	0	0	0	0
2.2611	10.859	-0.6489	-11.806	0	0	0	0
2.2052	10.901	-0.72518	-11.776	0	0	0	0
2.1495	10.958	-0.81343	-11.743	0	0	0	0
2.0994	11.027	-0.90856	-11.707	0	0	0	0
2.0574	11.097	-1.0052	-11.669	0	0	0	0
2.0225	11.153	-1.0978	-11.63	0	0	0	0
1.9919	11.18	-1.1818	-11.594	0	0	0	0
1.9624	11.169	-1.2539	-11.563	0	0	0	0
1.9309	11.12	-1.3129	-11.536	0	0	0	0
1.8947	11.043	-1.3589	-11.513	0	0	0	0
1.8525	10.951	-1.393	-11.49	0	0	0	0
1.8049	10.862	-1.4167	-11.465	0	0	0	0
1.753	10.797	-1.4311	-11.44	0	0	0	0
1.6979	10.774	-1.437	-11.419	0	0	0	0
1.6414	10.803	-1.4354	-11.403	0	0	0	0
1.5849	10.887	-1.4274	-11.393	0	0	0	0
1.5296	11.014	-1.4149	-11.387	0	0	0	0
1.4763	11.163	-1.4008	-11.384	-1.3667	-11.363	0	0
1.4251	11.315	-1.3879	-11.381	0	0	0	0
1.3755	11.459	-1.3784	-11.376	0	0	0	0
1.3262	11.583	-1.3732	-11.367	0	0	0	0
1.2757	11.675	-1.372	-11.353	0	0	0	0
1.2239	11.719	-1.3741	-11.332	0	0	0	0
1.1725	11.711	-1.3787	-11.307	0	0	0	0
1.1244	11.659	-1.3853	-11.279	0	0	0	0
1.0819	11.584	-1.3934	-11.247	0	0	0	0
1.0454	11.512	-1.4024	-11.215	0	0	0	0
1.0136	11.465	-1.4112	-11.185	0	0	0	0
0.98503	11.449	-1.4187	-11.16	0	0	0	0
0.959	11.461	-1.4238	-11.142	0	0	0	0
0.93619	11.486	-1.4259	-11.132	0	0	0	0
0.9178	11.509	-1.4241	-11.127	0	0	0	0
0.90423	11.518	-1.4176	-11.126	0	0	0	0
0.89404	11.518	-1.4056	-11.128	0	0	0	0
0.88413	11.522	-1.3877	-11.133	0	0	-1.4202	-11.111
0.87132	11.547	-1.3649	-11.139	0	0	0	0
0.85399	11.596	-1.3395	-11.145	0	0	0	0
0.83223	11.664	-1.3143	-11.151	0	0	0	0
0.80725	11.742	-1.2918	-11.156	0	0	0	0
0.78066	11.82	-1.2736	-11.157	0	0	0	0
0.75384	11.888	-1.2605	-11.153	0	0	0	0
0.72794	11.94	-1.253	-11.146	0	0	0	0
0.70448	11.975	-1.2517	-11.134	0	0	0	0
0.68502	11.995	-1.2565	-11.119	0	0	0	0
0.6697	12.001	-1.2669	-11.106	0	0	0	0
0.65655	11.996	-1.2812	-11.095	0	0	0	0
0.64226	11.979	-1.2969	-11.089	0	0	0	0
0.62337	11.949	-1.3111	-11.086	0	0	0	0
0.59745	11.908	-1.3206	-11.085	0	0	0	0
0.56423	11.856	-1.3227	-11.083	0	0	0	0
0.52524	11.803	-1.3155	-11.079	0	0	0	0
0.48246	11.767	-1.2977	-11.074	0	0	0	0
0.43747	11.764	-1.2691	-11.068	0	0	0	0
0.39178	11.799	-1.231	-11.067	0	0	0	0
0.34649	11.861	-1.1861	-11.073	0	0	0	0
0.30123	11.93	-1.138	-11.091	0	0	0	0
0.2544	11.992	-1.0899	-11.121	0	0	0	0
0.20489	12.039	-1.0445	-11.162	0	0	0	0
0.15241	12.069	-1.0037	-11.211	0	0	0	0
0.096542	12.082	-0.96839	-11.264	0	0	0	0
0.036302	12.077	-0.93831	-11.319	0	0	0	0
-0.029488	12.054	-0.91232	-11.372	0	0	0	0
-0.1021	12.013	-0.88953	-11.423	0	0	0	0
-0.18205	11.958	-0.86976	-11.468	0	0	0	0
-0.26767	11.899	-0.85313	-11.508	0	0	0	0
-0.355	11.846	-0.83965	-11.542	0	0	0	0
-0.43985	11.802	-0.82909	-11.57	0	0	0	0
-0.51939	11.769	-0.82088	-11.595	0	0	0	0
-0.5917	11.734	-0.81394	-11.618	0	0	0	0
-0.65548	11.687	-0.8066	-11.643	0	0	0	0
-0.71106	11.623	-0.7968	-11.675	0	0	0	0
-0.76009	11.55	-0.78269	-11.718	0	0	0	0
-0.80376	11.479	-0.76324	-11.774	0	0	0	0
-0.84203	11.419	-0.73866	-11.841	-0.8253	11.32	0	0
-0.8743	11.377	-0.71027	-11.914	0	0	0	0
-0.90038	11.351	-0.68045	-11.987	0	0	0	0
-0.92102	11.339	-0.65216	-12.053	0	0	0	0
-0.93761	11.337	-0.62788	-12.106	0	0	0	0
-0.95138	11.34	-0.60837	-12.147	0	0	0	0
-0.96308	11.345	-0.59219	-12.177	0	0	0	0
-0.97289	11.35	-0.57637	-12.202	0	0	0	0
-0.98062	11.355	-0.55757	-12.227	0	0	0	0
-0.98601	11.359	-0.53294	-12.256	0	0	0	0
-0.98908	11.361	-0.5009	-12.29	0	0	0	0
-0.99027	11.362	-0.46159	-12.329	0	0	0	0
-0.9903	11.362	-0.41668	-12.371	0	0	0	0
-0.99005	11.361	-0.36859	-12.417	0	0	0	0
-0.99051	11.359	-0.31945	-12.469	0	0	-0.99289	11.358
-0.99281	11.358	-0.27088	-12.527	0	0	0	0
-0.99806	11.356	-0.22415	-12.592	0	0	0	0
-1.0072	11.355	-0.18058	-12.662	0	0	0	0
-1.0206	11.355	-0.14194	-12.732	0	0	0	0
-1.0371	11.359	-0.11002	-12.798	0	0	0	0
-1.0547	11.368	-0.085386	-12.854	0	0	0	0
-1.0707	11.384	-0.065984	-12.896	0	0	0	0
-1.0837	11.411	-0.046829	-12.922	0	0	0	0
-1.0929	11.45	-0.021025	-12.934	0	0	0	0
-1.0971	11.498	0.017982	-12.937	0	0	0	0
-1.0949	11.55	0.074056	-12.937	0	0	0	0
-1.0851	11.596	0.14729	-12.943	0	0	0	0
-1.0684	11.63	0.23434	-12.959	0	0	0	0
-1.0472	11.652	0.32911	-12.988	0	0	0	0
-1.0251	11.662	0.42391	-13.025	0	0	0	0
-1.0056	11.665	0.51162	-13.065	0	0	0	0
-0.99099	11.664	0.58823	-13.1	0	0	0	0
-0.98185	11.662	0.65416	-13.124	0	0	0	0
-0.97761	11.658	0.71414	-13.135	0	0	0	0
-0.97686	11.655	0.77565	-13.133	0	0	0	0
-0.97805	11.653	0.84666	-13.116	0	0	0	0
-0.98002	11.65	0.93359	-13.086	0	0	0	0
-0.98206	11.647	1.0396	-13.043	0	0	0	0
-0.98386	11.643	1.1635	-12.994	0	0	0	0
-0.98526	11.639	1.2992	-12.941	0	0	0	0
-0.98619	11.636	1.4384	-12.888	0	0	0	0
-0.98655	11.635	1.573	-12.831	0	0	0	0
-0.98611	11.64	1.6971	-12.768	0	0	0	0
-0.98451	11.655	1.8066	-12.694	0	0	0	0
-0.98134	11.685	1.8985	-12.606	0	0	0	0
