## Supplementary material for "How to control unpredictable others in court-net sports": Collegiate match data: u7_2_5.txt

-0.82869	13.136	2.1364	-10.608	0	0	-0.82705	13.142
-0.82597	13.139	2.1441	-10.595	0	0	0	0
-0.82517	13.126	2.1538	-10.6	0	0	0	0
-0.8267	13.101	2.1637	-10.614	0	0	0	0
-0.83128	13.075	2.1723	-10.633	0	0	0	0
-0.83965	13.061	2.1785	-10.651	0	0	0	0
-0.85181	13.071	2.1819	-10.666	0	0	0	0
-0.86619	13.109	2.1828	-10.678	0	0	0	0
-0.87983	13.168	2.1813	-10.687	0	0	0	0
-0.88962	13.24	2.1776	-10.692	0	0	0	0
-0.89289	13.314	2.172	-10.693	0	0	0	0
-0.88719	13.374	2.1649	-10.691	0	0	0	0
-0.87054	13.405	2.1563	-10.686	0	0	0	0
-0.84273	13.395	2.1457	-10.681	0	0	0	0
-0.8067	13.346	2.1319	-10.679	0	0	0	0
-0.76821	13.276	2.1132	-10.68	0	0	0	0
-0.73278	13.209	2.0886	-10.685	0	0	0	0
-0.70287	13.158	2.058	-10.696	0	0	0	0
-0.67768	13.124	2.0224	-10.711	0	0	0	0
-0.65487	13.105	1.9839	-10.729	0	0	0	0
-0.63254	13.102	1.9447	-10.748	0	0	0	0
-0.61057	13.116	1.9067	-10.765	0	0	0	0
-0.59011	13.15	1.8716	-10.781	0	0	0	0
-0.57181	13.206	1.8405	-10.793	0	0	0	0
-0.55498	13.285	1.8134	-10.802	0	0	0	0
-0.53806	13.382	1.7892	-10.81	1.7742	-10.789	0	0
-0.51944	13.483	1.7656	-10.819	0	0	0	0
-0.49848	13.575	1.7398	-10.831	0	0	0	0
-0.4758	13.648	1.7099	-10.847	0	0	0	0
-0.45277	13.697	1.6751	-10.868	0	0	0	0
-0.43113	13.729	1.6366	-10.892	0	0	0	0
-0.41268	13.753	1.5965	-10.914	0	0	0	0
-0.39838	13.78	1.5576	-10.928	0	0	0	0
-0.38797	13.821	1.5226	-10.933	0	0	0	0
-0.38062	13.885	1.4934	-10.928	0	0	0	0
-0.376	13.972	1.4703	-10.917	0	0	0	0
-0.37465	14.08	1.4528	-10.902	0	0	0	0
-0.37731	14.208	1.4398	-10.886	0	0	0	0
-0.3839	14.348	1.4307	-10.872	0	0	0	0
-0.39293	14.488	1.4248	-10.862	0	0	0	0
-0.40217	14.609	1.4211	-10.855	0	0	0	0
-0.40987	14.699	1.4178	-10.852	0	0	0	0
-0.41535	14.756	1.4129	-10.851	0	0	0	0
-0.41869	14.787	1.4039	-10.851	0	0	0	0
-0.42035	14.799	1.3888	-10.852	0	0	1.4108	-10.818
-0.42087	14.8	1.3669	-10.852	0	0	0	0
-0.42069	14.795	1.3389	-10.85	0	0	0	0
-0.42014	14.789	1.3077	-10.848	0	0	0	0
-0.4194	14.784	1.2771	-10.847	0	0	0	0
-0.41857	14.78	1.2501	-10.849	0	0	0	0
-0.41769	14.779	1.2285	-10.855	0	0	0	0
-0.41684	14.779	1.2126	-10.862	0	0	0	0
-0.41617	14.78	1.2016	-10.87	0	0	0	0
-0.41597	14.78	1.1943	-10.878	0	0	0	0
-0.41676	14.776	1.1891	-10.885	0	0	0	0
-0.4192	14.767	1.1848	-10.892	0	0	0	0
-0.42406	14.749	1.1809	-10.898	0	0	0	0
-0.432	14.721	1.1773	-10.906	0	0	0	0
-0.44328	14.683	1.1741	-10.915	0	0	0	0
-0.45796	14.64	1.1713	-10.928	0	0	0	0
-0.47678	14.594	1.1687	-10.944	0	0	0	0
-0.50218	14.551	1.1662	-10.965	0	0	0	0
-0.53796	14.514	1.1638	-10.991	0	0	0	0
-0.58779	14.484	1.162	-11.019	0	0	0	0
-0.65363	14.46	1.1602	-11.048	0	0	0	0
-0.73546	14.434	1.157	-11.077	0	0	0	0
-0.83217	14.404	1.1502	-11.105	0	0	0	0
-0.94168	14.367	1.1366	-11.134	0	0	0	0
-1.0605	14.33	1.1136	-11.166	0	0	0	0
-1.1848	14.301	1.0792	-11.203	0	0	0	0
-1.3113	14.288	1.034	-11.249	0	0	0	0
-1.4383	14.291	0.98021	-11.303	0	0	0	0
-1.5668	14.309	0.92126	-11.366	0	0	0	0
-1.699	14.34	0.86076	-11.439	0	0	0	0
-1.8367	14.377	0.80166	-11.516	0	0	0	0
-1.9782	14.411	0.74608	-11.595	0	0	0	0
-2.1182	14.432	0.69569	-11.67	0	0	0	0
-2.2491	14.424	0.65177	-11.736	0	0	0	0
-2.3627	14.371	0.61504	-11.79	-2.5015	14.774	0	0
-2.4539	14.266	0.58547	-11.835	0	0	0	0
-2.5238	14.119	0.56238	-11.872	0	0	0	0
-2.578	13.952	0.54444	-11.905	0	0	0	0
-2.6221	13.793	0.53028	-11.939	0	0	0	0
-2.66	13.663	0.51902	-11.973	0	0	0	0
-2.6937	13.577	0.5102	-12.007	0	0	0	0
-2.7251	13.542	0.50318	-12.041	0	0	0	0
-2.7563	13.559	0.49727	-12.073	0	0	0	0
-2.7906	13.621	0.49209	-12.102	0	0	0	0
-2.8316	13.718	0.48775	-12.128	0	0	0	0
-2.882	13.828	0.48448	-12.154	0	0	0	0
-2.9416	13.924	0.48259	-12.184	0	0	0	0
-3.0081	13.981	0.48245	-12.222	0	0	0	0
-3.0781	13.987	0.48436	-12.271	0	0	0	0
-3.1499	13.946	0.48814	-12.331	0	0	-3.1485	13.861
-3.2233	13.877	0.49314	-12.4	0	0	0	0
-3.2978	13.799	0.49866	-12.474	0	0	0	0
-3.371	13.732	0.50439	-12.549	0	0	0	0
-3.4383	13.684	0.5103	-12.62	0	0	0	0
-3.495	13.655	0.51639	-12.68	0	0	0	0
-3.5383	13.641	0.52249	-12.727	0	0	0	0
-3.5684	13.633	0.52808	-12.759	0	0	0	0
-3.5874	13.625	0.53203	-12.778	0	0	0	0
-3.5982	13.61	0.53222	-12.786	0	0	0	0
-3.6036	13.581	0.52526	-12.786	0	0	0	0
-3.606	13.539	0.50716	-12.782	0	0	0	0
-3.6069	13.485	0.47479	-12.775	0	0	0	0
-3.6068	13.433	0.42727	-12.766	0	0	0	0
-3.6057	13.398	0.36658	-12.756	0	0	0	0
-3.6028	13.394	0.29663	-12.747	0	0	0	0
-3.5978	13.431	0.22121	-12.74	0	0	0	0
-3.59	13.51	0.1426	-12.738	0	0	0	0
-3.5783	13.624	0.061667	-12.741	0	0	0	0
-3.5597	13.749	-0.0213	-12.747	0	0	0	0
-3.5304	13.858	-0.10514	-12.755	0	0	0	0
-3.4871	13.93	-0.18705	-12.762	0	0	0	0
-3.4292	13.962	-0.26429	-12.766	0	0	0	0
-3.3581	13.963	-0.33662	-12.767	0	0	0	0
-3.2769	13.943	-0.40665	-12.764	0	0	0	0
-3.189	13.91	-0.47828	-12.759	0	0	0	0
-3.0978	13.873	-0.55498	-12.751	0	0	0	0
-3.0079	13.838	-0.63909	-12.739	0	0	0	0
-2.924	13.814	-0.73185	-12.724	0	0	0	0
-2.8493	13.804	-0.83361	-12.705	0	0	0	0
-2.7829	13.804	-0.94369	-12.683	0	0	0	0
-2.7197	13.805	-1.0598	-12.66	0	0	0	0
-2.6525	13.801	-1.1778	-12.637	0	0	0	0
-2.5748	13.784	-1.2917	-12.615	-1.315	-12.602	0	0
-2.4823	13.751	-1.3955	-12.596	0	0	0	0
-2.373	13.7	-1.4851	-12.577	0	0	0	0
-2.2477	13.642	-1.5598	-12.56	0	0	0	0
-2.1096	13.589	-1.6224	-12.54	0	0	0	0
-1.9634	13.555	-1.6767	-12.518	0	0	0	0
-1.8151	13.54	-1.7265	-12.494	0	0	0	0
-1.6713	13.536	-1.7735	-12.467	0	0	0	0
-1.5385	13.538	-1.8181	-12.44	0	0	0	0
-1.4207	13.546	-1.8606	-12.413	0	0	0	0
-1.3193	13.563	-1.9025	-12.385	0	0	0	0
-1.2342	13.592	-1.946	-12.359	0	0	0	0
-1.1629	13.632	-1.9936	-12.335	0	0	-1.9875	-12.296
-1.1007	13.684	-2.0476	-12.314	0	0	0	0
-1.0419	13.746	-2.1099	-12.296	0	0	0	0
-0.98119	13.817	-2.181	-12.282	0	0	0	0
-0.91541	13.894	-2.2604	-12.268	0	0	0	0
-0.8442	13.976	-2.3466	-12.254	0	0	0	0
-0.76924	14.058	-2.4371	-12.241	0	0	0	0
-0.69293	14.127	-2.5273	-12.231	0	0	0	0
-0.61763	14.164	-2.612	-12.226	0	0	0	0
-0.54602	14.166	-2.688	-12.226	0	0	0	0
-0.48124	14.138	-2.7557	-12.229	0	0	0	0
-0.42594	14.093	-2.818	-12.231	0	0	0	0
-0.38167	14.041	-2.8775	-12.23	0	0	0	0
-0.34859	13.993	-2.9351	-12.224	0	0	0	0
-0.32488	13.959	-2.9894	-12.213	0	0	0	0
-0.30667	13.946	-3.0381	-12.197	0	0	0	0
-0.28846	13.953	-3.0794	-12.179	0	0	0	0
-0.2638	13.97	-3.1124	-12.161	0	0	0	0
-0.22619	13.987	-3.1367	-12.145	0	0	0	0
-0.17022	13.998	-3.153	-12.133	0	0	0	0
-0.092549	14.004	-3.1632	-12.125	0	0	0	0
0.007831	14.009	-3.1693	-12.121	0	0	0	0
0.12864	14.017	-3.1726	-12.119	0	0	0	0
0.26296	14.035	-3.1733	-12.119	0	0	0	0
0.40077	14.057	-3.1701	-12.12	0	0	0	0
0.53393	14.073	-3.1605	-12.123	0	0	0	0
0.6597	14.073	-3.1413	-12.127	0	0	0	0
0.78044	14.056	-3.1097	-12.134	0	0	0	0
0.90149	14.026	-3.0644	-12.142	0	0	0	0
1.0294	13.988	-3.0064	-12.152	0	0	0	0
1.1695	13.954	-2.9382	-12.163	0	0	0	0
1.3239	13.937	-2.8625	-12.177	0	0	0	0
1.4909	13.946	-2.7817	-12.194	0	0	0	0
1.6655	13.978	-2.6986	-12.214	0	0	0	0
1.8406	14.018	-2.6165	-12.235	0	0	0	0
2.0102	14.043	-2.539	-12.254	2.0396	14.28	0	0
2.171	14.04	-2.4682	-12.268	0	0	0	0
2.3221	14.014	-2.4047	-12.276	0	0	0	0
2.4625	13.981	-2.3474	-12.278	0	0	0	0
2.5906	13.96	-2.2949	-12.277	0	0	0	0
2.7052	13.962	-2.2466	-12.273	0	0	0	0
2.8061	13.991	-2.2022	-12.267	0	0	0	0
2.8942	14.043	-2.1613	-12.262	0	0	0	0
2.9724	14.107	-2.1227	-12.257	0	0	0	0
3.0451	14.174	-2.0849	-12.252	0	0	0	0
3.1161	14.234	-2.0461	-12.247	0	0	0	0
3.1862	14.284	-2.0055	-12.241	0	0	0	0
3.254	14.321	-1.9631	-12.233	0	0	0	0
3.3178	14.345	-1.9194	-12.221	0	0	0	0
3.3768	14.357	-1.875	-12.202	0	0	0	0
3.4313	14.364	-1.83	-12.176	0	0	0	0
3.4832	14.374	-1.784	-12.142	0	0	3.4365	14.357
3.5349	14.4	-1.7365	-12.103	0	0	0	0
3.5879	14.454	-1.687	-12.066	0	0	0	0
3.6431	14.544	-1.6358	-12.036	0	0	0	0
3.7011	14.672	-1.5841	-12.017	0	0	0	0
3.7619	14.824	-1.5342	-12.008	0	0	0	0
3.825	14.97	-1.4886	-12.009	0	0	0	0
3.8897	15.082	-1.4491	-12.017	0	0	0	0
3.9563	15.144	-1.4159	-12.026	0	0	0	0
4.0254	15.159	-1.387	-12.032	0	0	0	0
4.0955	15.143	-1.3593	-12.033	0	0	0	0
4.1635	15.107	-1.3295	-12.028	0	0	0	0
4.2258	15.054	-1.2947	-12.018	0	0	0	0
4.2802	14.983	-1.2535	-12.004	0	0	0	0
4.3265	14.895	-1.2059	-11.99	0	0	0	0
4.3647	14.795	-1.1536	-11.979	0	0	0	0
4.3941	14.694	-1.0999	-11.973	0	0	0	0
4.4133	14.6	-1.0485	-11.971	0	0	0	0
4.4202	14.522	-1.002	-11.974	0	0	0	0
4.4134	14.467	-0.96158	-11.979	0	0	0	0
4.3937	14.44	-0.92617	-11.984	0	0	0	0
4.3654	14.442	-0.89351	-11.983	0	0	0	0
4.3343	14.469	-0.86007	-11.977	0	0	0	0
4.3057	14.504	-0.8215	-11.966	0	0	0	0
4.2815	14.532	-0.77366	-11.955	0	0	0	0
4.2601	14.543	-0.71388	-11.95	0	0	0	0
4.2369	14.533	-0.642	-11.956	0	0	0	0
4.206	14.5	-0.56043	-11.975	0	0	0	0
4.1615	14.448	-0.47289	-12.006	0	0	0	0
4.0999	14.39	-0.38271	-12.046	0	0	0	0
4.0215	14.339	-0.29224	-12.094	0	0	0	0
3.9297	14.307	-0.20302	-12.147	0	0	0	0
3.8292	14.303	-0.11612	-12.204	0	0	0	0
3.7239	14.323	-0.032249	-12.263	0	0	0	0
3.6159	14.349	0.048102	-12.32	0	0	0	0
3.5054	14.359	0.12458	-12.373	0	0	0	0
3.3918	14.339	0.19657	-12.421	0	0	0	0
3.2734	14.293	0.26305	-12.461	0	0	0	0
3.1481	14.24	0.32305	-12.494	0	0	0	0
3.0151	14.202	0.37622	-12.519	0	0	0	0
2.8763	14.194	0.42259	-12.538	0	0	0	0
2.7343	14.221	0.46185	-12.551	0	0	0	0
2.5907	14.266	0.49325	-12.556	0	0	0	0
2.4444	14.302	0.51631	-12.556	0.53394	-12.543	0	0
2.295	14.306	0.53146	-12.551	0	0	0	0
2.1428	14.274	0.54025	-12.546	0	0	0	0
1.99	14.213	0.54493	-12.543	0	0	0	0
1.84	14.134	0.54753	-12.543	0	0	0	0
1.6986	14.056	0.54896	-12.545	0	0	0	0
1.5729	13.998	0.54935	-12.549	0	0	0	0
1.4681	13.973	0.54905	-12.558	0	0	0.56412	-12.521
1.3861	13.979	0.5492	-12.572	0	0	0	0
1.3237	14.008	0.55142	-12.594	0	0	0	0
1.2744	14.05	0.55717	-12.625	0	0	0	0
1.2306	14.101	0.56742	-12.666	0	0	0	0
1.1856	14.161	0.58238	-12.718	0	0	0	0
1.135	14.232	0.60147	-12.781	0	0	0	0
1.0781	14.31	0.62359	-12.852	0	0	0	0
1.0169	14.388	0.64752	-12.928	0	0	0	0
0.95601	14.45	0.67201	-13.003	0	0	0	0
0.89921	14.485	0.69553	-13.072	0	0	0	0
0.84858	14.485	0.71614	-13.132	0	0	0	0
0.80451	14.447	0.73157	-13.18	0	0	0	0
0.76635	14.373	0.73989	-13.214	0	0	0	0
0.73342	14.275	0.74005	-13.236	0	0	0	0
0.70544	14.166	0.73221	-13.245	0	0	0	0
0.68163	14.068	0.71771	-13.245	0	0	0	0
0.66036	13.994	0.69891	-13.238	0	0	0	0
0.63978	13.953	0.67868	-13.229	0	0	0	0
0.61914	13.946	0.65946	-13.223	0	0	0	0
0.5999	13.966	0.64251	-13.219	0	0	0	0
0.58554	14	0.62776	-13.218	0	0	0	0
0.58037	14.032	0.61439	-13.217	0	0	0	0
0.5886	14.046	0.60173	-13.214	0	0	0	0
0.61393	14.034	0.58992	-13.203	0	0	0	0
0.65854	14.003	0.57971	-13.179	0	0	0	0
0.72109	13.965	0.57157	-13.139	0	0	0	0
0.79593	13.936	0.56511	-13.083	0	0	0	0
0.87555	13.925	0.55928	-13.014	0	0	0	0
0.95406	13.932	0.55287	-12.935	0	0	0	0
1.0283	13.953	0.54475	-12.849	0	0	0	0
1.0977	13.975	0.53391	-12.762	0	0	0	0
1.165	13.983	0.51947	-12.674	0	0	0	0
1.2356	13.966	0.50097	-12.588	0	0	0	0
1.3147	13.925	0.47847	-12.504	0	0	0	0
1.4039	13.872	0.45248	-12.422	0	0	0	0
1.4997	13.824	0.42355	-12.337	0	0	0	0
1.5958	13.785	0.39219	-12.251	0	0	0	0
1.6861	13.742	0.359	-12.164	0	0	0	0
1.7683	13.68	0.32475	-12.079	1.7686	13.649	0	0
1.843	13.595	0.29017	-12	0	0	0	0
1.9112	13.49	0.25613	-11.93	0	0	0	0
1.9718	13.368	0.22369	-11.872	0	0	0	0
2.0232	13.23	0.19403	-11.826	0	0	0	0
2.0656	13.074	0.16828	-11.791	0	0	0	0
2.1011	12.903	0.14677	-11.767	0	0	0	0
2.1316	12.729	0.12832	-11.753	0	0	0	0
2.1587	12.569	0.11037	-11.749	0	0	0	0
2.1837	12.434	0.089659	-11.753	0	0	2.1657	12.303
2.2083	12.326	0.06329	-11.761	0	0	0	0
2.2335	12.238	0.029834	-11.771	0	0	0	0
2.2598	12.164	-0.00991	-11.782	0	0	0	0
2.286	12.101	-0.053567	-11.795	0	0	0	0
2.3103	12.051	-0.098877	-11.812	0	0	0	0
2.3305	12.015	-0.14444	-11.833	0	0	0	0
2.3458	11.992	-0.189	-11.86	0	0	0	0
2.3561	11.978	-0.23076	-11.89	0	0	0	0
2.3621	11.97	-0.26759	-11.92	0	0	0	0
2.3641	11.966	-0.29739	-11.948	0	0	0	0
2.362	11.965	-0.31854	-11.968	0	0	0	0
2.3548	11.97	-0.33035	-11.98	0	0	0	0
2.3409	11.984	-0.33385	-11.979	0	0	0	0
2.3188	12.012	-0.33201	-11.965	0	0	0	0
2.2882	12.062	-0.3295	-11.935	0	0	0	0
2.251	12.136	-0.33172	-11.889	0	0	0	0
2.2111	12.233	-0.34326	-11.826	0	0	0	0
2.1719	12.343	-0.36629	-11.749	0	0	0	0
2.1355	12.446	-0.40007	-11.657	0	0	0	0
2.1018	12.525	-0.44169	-11.552	0	0	0	0
2.0705	12.568	-0.48767	-11.434	0	0	0	0
2.0409	12.574	-0.53487	-11.308	0	0	0	0
2.0118	12.551	-0.58089	-11.182	0	0	0	0
1.9814	12.517	-0.62452	-11.065	0	0	0	0
1.9476	12.494	-0.66611	-10.966	0	0	0	0
1.9093	12.502	-0.70727	-10.885	0	0	0	0
1.8661	12.545	-0.75046	-10.822	0	0	0	0
1.8186	12.608	-0.79907	-10.772	0	0	0	0
1.7671	12.674	-0.8567	-10.727	0	0	0	0
1.7124	12.729	-0.92491	-10.683	0	0	0	0
1.6559	12.762	-1.0013	-10.638	0	0	0	0
1.6002	12.766	-1.0811	-10.594	0	0	0	0
1.5478	12.736	-1.1608	-10.551	0	0	0	0
1.4988	12.68	-1.2391	-10.511	0	0	0	0
1.4514	12.61	-1.316	-10.472	-1.3652	-10.376	0	0
1.4038	12.539	-1.3916	-10.435	0	0	0	0
1.3548	12.478	-1.4672	-10.399	0	0	0	0
1.3045	12.431	-1.5447	-10.36	0	0	0	0
1.2545	12.399	-1.6252	-10.318	0	0	0	0
1.2072	12.38	-1.7082	-10.274	0	0	0	0
1.1654	12.372	-1.7922	-10.229	0	0	0	0
1.1315	12.372	-1.8749	-10.186	0	0	0	0
1.1067	12.387	-1.9535	-10.148	0	0	0	0
1.0908	12.426	-2.0256	-10.118	0	0	0	0
1.0826	12.492	-2.0896	-10.096	0	0	0	0
1.0798	12.579	-2.1444	-10.081	0	0	0	0
1.0799	12.677	-2.1896	-10.073	0	0	0	0
1.0809	12.775	-2.2249	-10.066	0	0	0	0
1.0814	12.869	-2.2508	-10.056	0	0	0	0
1.0806	12.955	-2.2693	-10.038	0	0	0	0
1.0782	13.032	-2.2829	-10.007	0	0	0	0
1.0743	13.094	-2.294	-9.9664	0	0	-2.282	-9.9748
1.0697	13.139	-2.3041	-9.9182	0	0	0	0
1.0652	13.167	-2.3144	-9.8686	0	0	0	0
1.0614	13.183	-2.3252	-9.8238	0	0	0	0
1.0582	13.188	-2.3366	-9.7884	0	0	0	0
1.0552	13.183	-2.3485	-9.7643	0	0	0	0
1.0519	13.168	-2.3599	-9.7502	0	0	0	0
1.0478	13.14	-2.37	-9.7428	0	0	0	0
1.0428	13.096	-2.3785	-9.7385	0	0	0	0
1.0375	13.035	-2.3863	-9.7354	0	0	0	0
1.0327	12.959	-2.3948	-9.7329	0	0	0	0
1.0284	12.874	-2.4057	-9.7309	0	0	0	0
1.0233	12.786	-2.4203	-9.729	0	0	0	0
1.0139	12.697	-2.4385	-9.7261	0	0	0	0
0.9955	12.616	-2.4583	-9.7219	0	0	0	0
0.96292	12.555	-2.4754	-9.7183	0	0	0	0
0.91266	12.521	-2.4841	-9.72	0	0	0	0
0.8448	12.518	-2.4793	-9.7341	0	0	0	0
0.7637	12.532	-2.4584	-9.7666	0	0	0	0
0.67592	12.545	-2.422	-9.8189	0	0	0	0
0.58672	12.543	-2.3745	-9.8867	0	0	0	0
0.49857	12.521	-2.3224	-9.9615	0	0	0	0
0.41168	12.481	-2.2727	-10.035	0	0	0	0
0.32478	12.425	-2.2303	-10.1	0	0	0	0
0.23612	12.351	-2.197	-10.158	0	0	0	0
0.14465	12.254	-2.171	-10.211	0	0	0	0
0.051017	12.127	-2.1485	-10.265	0	0	0	0
-0.042008	11.964	-2.1245	-10.324	0	0	0	0
-0.13095	11.767	-2.095	-10.39	0	0	0	0
-0.21328	11.547	-2.0574	-10.463	0	0	0	0
-0.28794	11.325	-2.011	-10.541	0	0	0	0
-0.35587	11.129	-1.956	-10.622	0	0	0	0
-0.42052	10.973	-1.8928	-10.708	0	0	0	0
-0.48666	10.856	-1.8227	-10.796	0	0	0	0
-0.55806	10.758	-1.7487	-10.882	0	0	0	0
-0.63608	10.659	-1.6746	-10.963	0	0	0	0
-0.71942	10.539	-1.6035	-11.037	0	0	0	0
-0.80424	10.386	-1.5376	-11.104	0	0	0	0
-0.8857	10.196	-1.4783	-11.163	0	0	0	0
-0.96059	9.9753	-1.4253	-11.219	0	0	0	0
-1.0284	9.7389	-1.3782	-11.274	0	0	0	0
-1.0903	9.5042	-1.3363	-11.326	0	0	0	0
-1.1484	9.2859	-1.2988	-11.376	0	0	0	0
-1.2043	9.096	-1.2644	-11.422	0	0	0	0
-1.2578	8.9461	-1.2306	-11.464	0	0	0	0
-1.3067	8.8424	-1.1954	-11.504	0	0	0	0
-1.3484	8.7809	-1.1576	-11.54	0	0	0	0
-1.381	8.7487	-1.1168	-11.57	0	0	0	0
-1.4054	8.7295	-1.0741	-11.597	-1.416	8.6862	0	0
-1.425	8.7063	-1.0307	-11.623	0	0	0	0
-1.4438	8.6642	-0.9869	-11.651	0	0	0	0
-1.4654	8.5926	-0.94212	-11.685	0	0	0	0
-1.4915	8.4878	-0.89567	-11.729	0	0	-1.4975	8.4777
-1.5215	8.3542	-0.84782	-11.783	0	0	0	0
-1.5533	8.2032	-0.79971	-11.844	0	0	0	0
-1.5846	8.0496	-0.75265	-11.907	0	0	0	0
-1.6129	7.9063	-0.70767	-11.967	0	0	0	0
-1.6368	7.782	-0.66521	-12.017	0	0	0	0
-1.6563	7.6782	-0.62538	-12.056	0	0	0	0
-1.6725	7.5876	-0.58876	-12.082	0	0	0	0
-1.6864	7.4974	-0.55703	-12.098	0	0	0	0
-1.6985	7.3945	-0.53282	-12.108	0	0	0	0
-1.7088	7.2688	-0.51895	-12.117	0	0	0	0
-1.7178	7.1151	-0.51767	-12.128	0	0	0	0
-1.7266	6.9371	-0.52991	-12.144	0	0	0	0
-1.736	6.747	-0.55469	-12.168	0	0	0	0
-1.7459	6.5576	-0.58881	-12.198	0	0	0	0
-1.7555	6.3755	-0.62729	-12.232	0	0	0	0
-1.7647	6.2042	-0.66505	-12.267	0	0	0	0
-1.7742	6.0502	-0.69892	-12.298	0	0	0	0
-1.7864	5.9218	-0.72832	-12.322	-0.4749	-6.7089	0	0
-1.8033	5.824	-0.75491	-12.334	0	0	0	0
-1.8265	5.7549	-0.78193	-12.332	0	0	0	0
-1.8552	5.7057	-0.81312	-12.32	0	0	0	0
-1.886	5.6625	-0.85113	-12.299	0	0	0	0
-1.9141	5.6103	-0.8967	-12.276	0	0	0	0
-1.9347	5.5374	-0.94884	-12.254	0	0	0	0
-1.9457	5.439	-1.0057	-12.234	0	0	0	0
-1.9472	5.3193	-1.0646	-12.217	0	0	0	0
-1.9408	5.1884	-1.1225	-12.204	0	0	0	0
-1.9283	5.0613	-1.1763	-12.194	0	0	0	0
-1.9112	4.9554	-1.2236	-12.186	0	0	0	0
-1.8895	4.8834	-1.2629	-12.18	0	0	0	0
-1.8608	4.8436	-1.2933	-12.175	0	0	0	0
-1.8213	4.8199	-1.3146	-12.171	0	0	0	0
-1.7679	4.7905	-1.3279	-12.167	0	0	0	0
-1.6997	4.7363	-1.3354	-12.162	0	0	0	0
-1.6182	4.6488	-1.3402	-12.155	0	0	0	0
-1.5255	4.5352	-1.3452	-12.142	0	0	-0.80734	-6.9143
-1.4233	4.4174	-1.3526	-12.124	0	0	0	0
-1.3128	4.3193	-1.3642	-12.098	0	0	0	0
-1.1952	4.2532	-1.3807	-12.068	0	0	0	0
-1.0718	4.2175	-1.4027	-12.039	0	0	0	0
-0.94516	4.2027	-1.43	-12.012	0	0	0	0
-0.82042	4.1981	-1.462	-11.991	0	0	0	0
-0.70513	4.1934	-1.4964	-11.975	0	0	0	0
-0.60699	4.1781	-1.5291	-11.966	0	0	0	0
-0.52996	4.1457	-1.5558	-11.964	0	0	0	0
-0.47263	4.0973	-1.5731	-11.969	0	0	0	0
-0.42977	4.0396	-1.5801	-11.98	0	0	0	0
-0.39562	3.9803	-1.5773	-11.994	0	0	0	0
-0.36703	3.9268	-1.5662	-12.01	0	0	0	0
-0.34417	3.8863	-1.5485	-12.026	0	0	0	0
-0.32876	3.8639	-1.5257	-12.046	0	0	0	0
-0.32197	3.8618	-1.4992	-12.071	0	0	0	0
-0.32333	3.8801	-1.47	-12.103	0	0	0	0
-0.33037	3.9163	-1.4392	-12.142	0	0	0	0
-0.33878	3.9649	-1.408	-12.185	0	0	0	0
-0.34374	4.0156	-1.3774	-12.229	0	0	0	0
-0.34187	4.0579	-1.3485	-12.271	0	0	0	0
-0.33221	4.088	-1.3228	-12.308	0	0	0	0
-0.31579	4.112	-1.3017	-12.337	0	0	0	0
-0.2949	4.1446	-1.2852	-12.358	0	0	0	0
-0.27234	4.2028	-1.2708	-12.372	0	0	0	0
-0.25046	4.2977	-1.2547	-12.383	0	0	0	0
-0.2311	4.4306	-1.2333	-12.393	0	0	0	0
-0.21564	4.594	-1.2047	-12.404	0	0	0	0
-0.20477	4.7737	-1.1693	-12.415	0	0	0	0
-0.19807	4.948	-1.1297	-12.426	0	0	0	0
-0.19455	5.0892	-1.0891	-12.438	0	0	0	0
-0.19364	5.1722	-1.0502	-12.448	0	0	0	0
-0.19497	5.1835	-1.0145	-12.455	0	0	0	0
-0.19744	5.1231	-0.98182	-12.458	0	0	0	0
-0.19923	5.0057	-0.95085	-12.453	0	0	0	0
-0.19887	4.8584	-0.91989	-12.437	0	0	0	0
-0.19561	4.71	-0.88673	-12.409	0	0	0	0
-0.18887	4.5802	-0.84913	-12.37	0	0	0	0
-0.17792	4.4774	-0.80543	-12.326	0	0	0	0
-0.16205	4.402	-0.75475	-12.28	0	0	0	0
-0.14106	4.3491	-0.69691	-12.238	0	0	0	0
-0.11571	4.3111	-0.63284	-12.201	0	0	0	0
-0.088096	4.2807	-0.56487	-12.168	0	0	0	0
-0.061275	4.2546	-0.49661	-12.14	0	0	0	0
-0.038185	4.2342	-0.43186	-12.116	0	0	0	0
-0.020597	4.2239	-0.37338	-12.095	0	0	0	0
-0.009083	4.2271	-0.32266	-12.077	0	0	0	0
-0.003771	4.2434	-0.28013	-12.06	0	0	0	0
-0.004609	4.268	-0.24577	-12.042	0.53814	1.6524	0	0
-0.010694	4.2942	-0.21933	-12.021	0	0	0.22591	0.65537
