## Supplementary material for "How to control unpredictable others in court-net sports": Collegiate match data: u7_3_1.txt

-0.37035	-12.178	2.8747	13.525	0	0	-0.36994	-12.172
-0.35237	-12.208	2.875	13.531	0	0	0	0
-0.33312	-12.242	2.8755	13.544	0	0	0	0
-0.31312	-12.278	2.8763	13.563	0	0	0	0
-0.29301	-12.314	2.8774	13.587	0	0	0	0
-0.27338	-12.345	2.8785	13.615	0	0	0	0
-0.25475	-12.368	2.8793	13.636	0	0	0	0
-0.23739	-12.383	2.8792	13.638	0	0	0	0
-0.22096	-12.389	2.8776	13.607	0	0	0	0
-0.2046	-12.388	2.8744	13.54	0	0	0	0
-0.18764	-12.382	2.87	13.452	0	0	0	0
-0.17013	-12.375	2.8656	13.365	0	0	0	0
-0.15277	-12.368	2.8622	13.299	0	0	0	0
-0.13657	-12.364	2.8606	13.263	0	0	0	0
-0.12263	-12.362	2.8613	13.258	0	0	0	0
-0.11188	-12.363	2.8651	13.277	0	0	0	0
-0.10484	-12.365	2.8724	13.311	0	0	0	0
-0.10168	-12.368	2.8833	13.343	0	0	0	0
-0.10258	-12.372	2.8977	13.358	0.52253	2.4099	0	0
-0.10795	-12.377	2.9154	13.346	0	0	0	0
-0.11824	-12.381	2.9375	13.309	0	0	0	0
-0.13348	-12.385	2.9662	13.253	0	0	0	0
-0.15289	-12.388	3.0036	13.186	0	0	0	0
-0.17486	-12.389	3.0501	13.111	0	0	0	0
-0.19741	-12.391	3.1033	13.032	0	0	0	0
-0.21895	-12.391	3.158	12.955	0	0	0	0
-0.2388	-12.39	3.2084	12.889	0	0	0	0
-0.25701	-12.386	3.2504	12.84	0	0	0	0
-0.27364	-12.382	3.2838	12.807	0	0	0	0
-0.28846	-12.379	3.3112	12.788	0	0	0	0
-0.30159	-12.378	3.3355	12.778	0	0	0	0
-0.3142	-12.378	3.3581	12.774	0	0	0	0
-0.32853	-12.378	3.3788	12.773	0	0	0	0
-0.34701	-12.379	3.3963	12.773	0	0	0	0
-0.37147	-12.379	3.4097	12.774	0	0	0	0
-0.40262	-12.377	3.4187	12.777	0	0	0	0
-0.44016	-12.373	3.4242	12.781	0	0	0	0
-0.48342	-12.364	3.4273	12.785	0	0	0	0
-0.53151	-12.351	3.4291	12.79	0	0	0	0
-0.58333	-12.335	3.4305	12.795	0	0	1.1057	3.4796
-0.63723	-12.318	3.4317	12.796	0	0	0	0
-0.69091	-12.301	3.4323	12.789	0	0	0	0
-0.74148	-12.284	3.4313	12.771	0	0	0	0
-0.78607	-12.268	3.4269	12.734	0	0	0	0
-0.823	-12.252	3.4166	12.675	0	0	0	0
-0.8524	-12.236	3.3982	12.593	0	0	0	0
-0.87548	-12.22	3.3697	12.496	0	0	0	0
-0.8934	-12.202	3.3312	12.406	0	0	0	0
-0.9071	-12.184	3.2845	12.348	0	0	0	0
-0.91785	-12.163	3.2318	12.346	0	0	0	0
-0.92772	-12.141	3.1755	12.41	0	0	0	0
-0.93938	-12.114	3.1169	12.536	0	0	0	0
-0.95573	-12.083	3.0578	12.705	0	0	0	0
-0.97938	-12.046	2.9998	12.885	0	0	0	0
-1.0122	-12.002	2.9456	13.048	0	0	0	0
-1.0549	-11.95	2.8979	13.18	0	0	0	0
-1.1072	-11.89	2.8584	13.277	0	0	0	0
-1.1679	-11.822	2.8269	13.338	0	0	0	0
-1.2355	-11.749	2.8012	13.365	0	0	0	0
-1.3091	-11.673	2.7793	13.363	0	0	0	0
-1.3879	-11.597	2.7586	13.332	0	0	0	0
-1.4709	-11.523	2.7362	13.269	0	0	0	0
-1.556	-11.448	2.7085	13.177	0	0	0	0
-1.6409	-11.372	2.6717	13.061	0	0	0	0
-1.7239	-11.288	2.6237	12.931	0	0	0	0
-1.804	-11.194	2.5647	12.803	0	0	0	0
-1.8805	-11.083	2.4973	12.697	0	0	0	0
-1.9525	-10.953	2.4252	12.632	0	0	0	0
-2.0199	-10.804	2.3511	12.608	0	0	0	0
-2.083	-10.638	2.2767	12.615	0	0	0	0
-2.1429	-10.461	2.2037	12.637	0	0	0	0
-2.2003	-10.282	2.1329	12.66	0	0	0	0
-2.2562	-10.109	2.064	12.676	0	0	0	0
-2.3118	-9.9459	1.9964	12.68	0	0	0	0
-2.3687	-9.7939	1.9293	12.669	0	0	0	0
-2.4278	-9.6508	1.8619	12.646	0	0	0	0
-2.489	-9.5131	1.7941	12.621	0	0	0	0
-2.5514	-9.3775	1.7274	12.605	0	0	0	0
-2.6132	-9.2415	1.6646	12.611	-0.72463	-2.3893	0	0
-2.6715	-9.1044	1.6084	12.637	0	0	0	0
-2.7235	-8.9662	1.5607	12.674	0	0	0	0
-2.7669	-8.827	1.5225	12.714	0	0	0	0
-2.8014	-8.6866	1.4939	12.753	0	0	0	0
-2.8288	-8.545	1.4735	12.786	0	0	0	0
-2.8526	-8.4024	1.4588	12.807	0	0	0	0
-2.8768	-8.261	1.4461	12.811	0	0	-2.857	-8.2733
-2.904	-8.1258	1.4318	12.798	0	0	0	0
-2.9345	-8.0021	1.4131	12.768	0	0	0	0
-2.9673	-7.8928	1.3893	12.725	0	0	0	0
-3.0016	-7.7953	1.3626	12.676	0	0	0	0
-3.0367	-7.7043	1.337	12.629	0	0	0	0
-3.0726	-7.6127	1.3157	12.591	0	0	0	0
-3.1097	-7.5152	1.2993	12.56	0	0	0	0
-3.1477	-7.4103	1.2864	12.531	0	0	0	0
-3.1854	-7.3019	1.2746	12.501	0	0	0	0
-3.2203	-7.1952	1.2618	12.463	0	0	0	0
-3.2497	-7.0929	1.247	12.418	0	0	0	0
-3.2711	-6.9955	1.2311	12.369	0	0	0	0
-3.2826	-6.9026	1.2165	12.326	0	0	0	0
-3.2837	-6.8148	1.2055	12.292	0	0	0	0
-3.2756	-6.7343	1.2002	12.27	0	0	0	0
-3.2615	-6.6635	1.2025	12.255	0	0	0	0
-3.246	-6.6038	1.2149	12.243	0	0	0	0
-3.2329	-6.5551	1.2396	12.23	0	0	0	0
-3.2249	-6.5151	1.278	12.211	0	0	0	0
-3.2226	-6.4785	1.3287	12.183	0	0	0	0
-3.2245	-6.4402	1.3873	12.145	0	0	0	0
-3.2271	-6.3979	1.4474	12.097	0	0	0	0
-3.2249	-6.3539	1.5039	12.04	0	0	0	0
-3.2122	-6.3122	1.5547	11.978	0	0	0	0
-3.1844	-6.2748	1.601	11.917	0	0	0	0
-3.1391	-6.2423	1.6463	11.857	0	0	0	0
-3.076	-6.217	1.6945	11.796	0	0	0	0
-2.9969	-6.204	1.7482	11.734	0	0	0	0
-2.9062	-6.2092	1.8073	11.672	0	0	0	0
-2.8104	-6.2368	1.869	11.617	0	0	0	0
-2.7148	-6.2875	1.929	11.572	1.9142	11.524	0	0
-2.6216	-6.3605	1.9834	11.535	0	0	0	0
-2.5295	-6.4542	2.0298	11.498	0	0	0	0
-2.4357	-6.5644	2.0676	11.453	0	0	0	0
-2.338	-6.6827	2.0978	11.392	0	0	0	0
-2.2356	-6.7976	2.1214	11.312	0	0	0	0
-2.13	-6.8986	2.1385	11.217	0	0	0	0
-2.0255	-6.9804	2.1488	11.127	0	0	0	0
-1.928	-7.0447	2.153	11.064	0	0	0	0
-1.8422	-7.0997	2.1532	11.05	0	0	0	0
-1.7691	-7.1552	2.1524	11.092	0	0	0	0
-1.7065	-7.2182	2.1548	11.187	0	0	0	0
-1.6499	-7.2919	2.1651	11.315	0	0	0	0
-1.5943	-7.3765	2.1874	11.451	0	0	2.1177	11.454
-1.5367	-7.4721	2.2236	11.566	0	0	0	0
-1.4758	-7.5797	2.2718	11.643	0	0	0	0
-1.4122	-7.7015	2.3276	11.674	0	0	0	0
-1.3472	-7.8375	2.3842	11.66	0	0	0	0
-1.2826	-7.9836	2.4338	11.61	0	0	0	0
-1.2208	-8.1306	2.4699	11.542	0	0	0	0
-1.1638	-8.2666	2.4894	11.48	0	0	0	0
-1.113	-8.3823	2.4938	11.447	0	0	0	0
-1.0682	-8.4755	2.4872	11.451	0	0	0	0
-1.0284	-8.5505	2.4744	11.481	0	0	0	0
-0.99193	-8.6151	2.4592	11.514	0	0	0	0
-0.95741	-8.6775	2.4442	11.533	0	0	0	0
-0.92282	-8.7452	2.4303	11.534	0	0	0	0
-0.88588	-8.8253	2.4171	11.519	0	0	0	0
-0.84519	-8.9208	2.4039	11.495	0	0	0	0
-0.80126	-9.0283	2.3901	11.462	0	0	0	0
-0.75631	-9.1373	2.3736	11.416	0	0	0	0
-0.71345	-9.2344	2.351	11.353	0	0	0	0
-0.67568	-9.3088	2.3181	11.272	0	0	0	0
-0.64554	-9.3561	2.2723	11.18	0	0	0	0
-0.62553	-9.379	2.214	11.096	0	0	0	0
-0.61827	-9.3848	2.1469	11.037	0	0	0	0
-0.62607	-9.3828	2.0754	11.006	0	0	0	0
-0.6507	-9.3811	2.0033	10.992	0	0	0	0
-0.69294	-9.3849	1.9325	10.985	-0.67351	-9.3542	0	0
-0.75206	-9.3973	1.8634	10.981	0	0	0	0
-0.82549	-9.4203	1.7963	10.981	0	0	0	0
-0.90885	-9.4558	1.7314	10.985	0	0	0	0
-0.99657	-9.5034	1.6691	10.993	0	0	0	0
-1.0832	-9.5596	1.6099	11.004	0	0	0	0
-1.1646	-9.6196	1.5545	11.017	0	0	0	0
-1.2395	-9.6788	1.5039	11.029	0	0	0	0
-1.3089	-9.7339	1.4591	11.04	0	0	0	0
-1.376	-9.7815	1.4203	11.045	0	0	0	0
-1.4451	-9.8192	1.3859	11.042	0	0	-1.3895	-9.8582
-1.5203	-9.8461	1.3541	11.028	0	0	0	0
-1.6031	-9.8648	1.3228	10.998	0	0	0	0
-1.692	-9.8808	1.29	10.952	0	0	0	0
-1.782	-9.9013	1.2545	10.894	0	0	0	0
-1.8669	-9.9325	1.2164	10.832	0	0	0	0
-1.9411	-9.9782	1.1774	10.782	0	0	0	0
-2.0011	-10.04	1.139	10.75	0	0	0	0
-2.0461	-10.117	1.1025	10.726	0	0	0	0
-2.0782	-10.207	1.0695	10.694	0	0	0	0
-2.101	-10.308	1.0416	10.643	0	0	0	0
-2.1185	-10.413	1.0205	10.57	0	0	0	0
-2.134	-10.515	1.0071	10.485	0	0	0	0
-2.15	-10.612	1.0008	10.403	0	0	0	0
-2.1673	-10.699	0.99965	10.337	0	0	0	0
-2.1847	-10.778	1.0013	10.292	0	0	0	0
-2.1992	-10.85	1.004	10.266	0	0	0	0
-2.2076	-10.921	1.0066	10.253	0	0	0	0
-2.2076	-10.993	1.0089	10.25	0	0	0	0
-2.1988	-11.068	1.0107	10.253	0	0	0	0
-2.1819	-11.143	1.0124	10.257	0	0	0	0
-2.1585	-11.215	1.0143	10.262	0	0	0	0
-2.1298	-11.281	1.0168	10.267	0	0	0	0
-2.0959	-11.34	1.0198	10.271	0	0	0	0
-2.0566	-11.397	1.0233	10.274	0	0	0	0
-2.0115	-11.455	1.0269	10.275	0	0	0	0
-1.9615	-11.515	1.031	10.273	0	0	0	0
-1.9086	-11.579	1.0366	10.266	0	0	0	0
-1.8561	-11.643	1.045	10.252	0	0	0	0
-1.8073	-11.704	1.0578	10.229	0	0	0	0
-1.7644	-11.758	1.0756	10.195	0	0	0	0
-1.7276	-11.803	1.0979	10.153	0	0	0	0
-1.6956	-11.838	1.1227	10.109	0	0	0	0
-1.6655	-11.863	1.1485	10.072	0	0	0	0
-1.6338	-11.88	1.1741	10.044	0	0	0	0
-1.5972	-11.89	1.1983	10.023	0	0	0	0
-1.5538	-11.895	1.2195	10.001	0	0	0	0
-1.5027	-11.898	1.236	9.9658	0	0	0	0
-1.4446	-11.903	1.2471	9.9017	0	0	0	0
-1.3814	-11.911	1.2522	9.795	0	0	0	0
-1.3158	-11.922	1.2509	9.6367	0	0	0	0
-1.2511	-11.935	1.2426	9.4265	0	0	0	0
-1.1912	-11.949	1.227	9.1759	0	0	0	0
-1.1401	-11.964	1.2041	8.9108	0	0	0	0
-1.1	-11.981	1.1756	8.6644	0	0	0	0
-1.0712	-12	1.1444	8.4646	1.0808	8.1797	0	0
-1.0524	-12.022	1.1139	8.3241	0	0	0	0
-1.0411	-12.044	1.0856	8.2408	0	0	0	0
-1.0346	-12.063	1.0594	8.2036	0	0	0	0
-1.0299	-12.075	1.035	8.1978	0	0	0	0
-1.0239	-12.079	1.0126	8.2094	0	0	0	0
-1.0138	-12.077	0.99352	8.2257	0	0	0	0
-0.99757	-12.072	0.97905	8.236	0	0	0.95788	8.2043
-0.97395	-12.069	0.9699	8.2302	0	0	0	0
-0.94244	-12.076	0.96564	8.1992	0	0	0	0
-0.90328	-12.097	0.96515	8.1357	0	0	0	0
-0.85773	-12.134	0.96699	8.0368	0	0	0	0
-0.80869	-12.182	0.96951	7.9067	0	0	0	0
-0.76094	-12.235	0.97093	7.7551	0	0	0	0
-0.71976	-12.282	0.96942	7.5925	0	0	0	0
-0.68877	-12.317	0.96328	7.4261	0	0	0	0
-0.6693	-12.336	0.95132	7.2591	0	0	0	0
-0.661	-12.341	0.93355	7.0926	0	0	0	0
-0.66282	-12.334	0.91177	6.9308	0	0	0	0
-0.67432	-12.316	0.88914	6.7833	0	0	0	0
-0.6962	-12.291	0.86858	6.6594	0	0	0	0
-0.72939	-12.262	0.85135	6.5611	0	0	0	0
-0.77371	-12.231	0.83659	6.4795	0	0	0	0
-0.8274	-12.202	0.82175	6.3984	0	0	0	0
-0.88795	-12.175	0.80366	6.2998	0	0	0	0
-0.95278	-12.15	0.7797	6.1716	0	0	0	0
-1.0193	-12.13	0.74873	6.0134	0	0	0	0
-1.0856	-12.116	0.71124	5.8375	0	0	0	0
-1.151	-12.107	0.66877	5.6636	0	0	0	0
-1.2169	-12.103	0.62286	5.5095	0	0	0	0
-1.2857	-12.1	0.5744	5.3864	0	0	0	0
-1.359	-12.095	0.52345	5.2978	0	0	0	0
-1.4378	-12.089	0.46973	5.2423	-1.4398	-12.048	0	0
-1.5231	-12.079	0.41351	5.2163	0	0	0	0
-1.6158	-12.068	0.35602	5.2178	0	0	0	0
-1.7164	-12.056	0.29872	5.2451	0	0	0	0
-1.8228	-12.045	0.24323	5.2922	0	0	0	0
-1.9301	-12.038	0.19237	5.3487	0	0	0	0
-2.032	-12.038	0.14981	5.4044	0	0	0	0
-2.1237	-12.046	0.11803	5.453	0	0	0	0
-2.2027	-12.057	0.097189	5.4907	0	0	0	0
-2.2698	-12.069	0.085598	5.5164	0	0	0	0
-2.3286	-12.079	0.08073	5.5313	0	0	0	0
-2.3839	-12.084	0.080079	5.5382	0	0	0	0
-2.4404	-12.083	0.081642	5.5396	0	0	0	0
-2.5018	-12.076	0.084044	5.5378	0	0	0	0
-2.5694	-12.064	0.086474	5.5341	0	0	-2.5639	-12.037
-2.6425	-12.05	0.088526	5.5291	0	0	0	0
-2.719	-12.037	0.090023	5.5233	0	0	0	0
-2.7967	-12.031	0.090867	5.5168	0	0	0	0
-2.8734	-12.032	0.090919	5.5105	0	0	0	0
-2.9475	-12.041	0.089942	5.5058	0	0	0	0
-3.0168	-12.056	0.087608	5.5057	0	0	0	0
-3.0787	-12.074	0.083582	5.5148	0	0	0	0
-3.1309	-12.09	0.077723	5.5389	0	0	0	0
-3.1733	-12.102	0.070406	5.5845	0	0	0	0
-3.2078	-12.111	0.062854	5.6563	0	0	0	0
-3.237	-12.116	0.057113	5.7538	0	0	0	0
-3.2625	-12.12	0.055253	5.8674	0	0	0	0
-3.2849	-12.122	0.058074	5.9806	0	0	0	0
-3.304	-12.125	0.064565	6.0777	0	0	0	0
-3.3196	-12.129	0.072503	6.149	0	0	0	0
-3.3312	-12.134	0.079262	6.1906	0	0	0	0
-3.3383	-12.141	0.08275	6.2041	0	0	0	0
-3.3412	-12.15	0.082426	6.1979	0	0	0	0
-3.3403	-12.162	0.079044	6.1859	0	0	0	0
-3.3365	-12.177	0.073185	6.1828	0	0	0	0
-3.3313	-12.196	0.064338	6.1998	0	0	0	0
-3.326	-12.215	0.051079	6.2443	0	0	0	0
-3.3217	-12.233	0.031832	6.3176	0	0	0	0
-3.3185	-12.246	0.005964	6.4116	0	0	0	0
-3.3149	-12.255	-0.025171	6.5067	0	0	0	0
-3.3082	-12.257	-0.058353	6.5776	0	0	0	0
-3.2947	-12.254	-0.089733	6.6062	0	0	0	0
-3.2703	-12.245	-0.11587	6.5895	0	0	0	0
-3.2317	-12.232	-0.13454	6.5412	0	0	0	0
-3.177	-12.216	-0.14567	6.4895	0	0	0	0
-3.1059	-12.2	-0.15086	6.4677	0	0	0	0
-3.0194	-12.19	-0.15158	6.4976	0	0	0	0
-2.92	-12.189	-0.14779	6.5807	0	0	0	0
-2.811	-12.202	-0.13811	6.7011	0	0	0	0
-2.6958	-12.228	-0.12094	6.8369	0	0	0	0
-2.5776	-12.266	-0.095562	6.9669	0	0	0	0
-2.4588	-12.308	-0.06283	7.074	0	0	0	0
-2.3409	-12.345	-0.025206	7.1497	0	0	0	0
-2.2255	-12.374	0.014404	7.1995	0	0	0	0
-2.1143	-12.391	0.054331	7.2385	0.055302	7.192	0	0
-2.0098	-12.398	0.094267	7.2849	0	0	0	0
-1.914	-12.4	0.13384	7.3544	0	0	0	0
-1.8274	-12.399	0.17146	7.4561	0	0	0	0
-1.748	-12.395	0.20453	7.5881	0	0	0	0
-1.6715	-12.388	0.2306	7.738	0	0	0	0
-1.5919	-12.378	0.2488	7.8884	0	0	0	0
-1.5042	-12.365	0.25999	8.0231	0	0	0	0
-1.4051	-12.351	0.26603	8.1319	0	0	0	0
-1.2937	-12.339	0.26901	8.2108	0	0	0	0
-1.171	-12.329	0.27104	8.2605	0	0	0	0
-1.0389	-12.325	0.27439	8.287	0	0	0	0
-0.90073	-12.325	0.28153	8.3022	0	0	0	0
-0.76165	-12.329	0.2949	8.3224	0	0	0	0
-0.62713	-12.338	0.31618	8.3668	0	0	0.27333	8.3184
-0.50145	-12.352	0.34536	8.4547	0	0	0	0
-0.38771	-12.372	0.38	8.6013	0	0	0	0
-0.28843	-12.398	0.4161	8.8099	0	0	0	0
-0.20488	-12.425	0.45033	9.0629	0	0	0	0
-0.13611	-12.451	0.48183	9.3241	0	0	0	0
-0.07905	-12.47	0.51209	9.5562	0	0	0	0
-0.029509	-12.481	0.54366	9.7392	0	0	0	0
0.016313	-12.482	0.57827	9.8716	0	0	0	0
0.060269	-12.474	0.61499	9.9608	0	0	0	0
0.10216	-12.457	0.65027	10.018	0	0	0	0
0.14121	-12.433	0.67976	10.055	0	0	0	0
0.17733	-12.407	0.69993	10.091	0	0	0	0
0.21092	-12.38	0.70856	10.138	0	0	0	0
0.24185	-12.355	0.70497	10.211	0	0	0	0
0.26836	-12.33	0.69044	10.311	0	0	0	0
0.28705	-12.303	0.66836	10.431	0	0	0	0
0.29436	-12.273	0.64384	10.555	0	0	0	0
0.28835	-12.24	0.62242	10.667	0	0	0	0
0.26954	-12.207	0.60816	10.761	0	0	0	0
0.24073	-12.179	0.60229	10.842	0	0	0	0
0.20596	-12.156	0.60328	10.924	0	0	0	0
0.16916	-12.139	0.60766	11.026	0	0	0	0
0.13305	-12.126	0.61133	11.163	0	0	0	0
0.098545	-12.116	0.61086	11.337	0	0	0	0
0.064423	-12.106	0.60452	11.532	0	0	0	0
0.027718	-12.095	0.59239	11.718	0	0	0	0
-0.015252	-12.082	0.57587	11.868	0	0	0	0
-0.067549	-12.066	0.55693	11.972	0	0	0	0
-0.13034	-12.05	0.53769	12.037	0	0	0	0
-0.20249	-12.035	0.51988	12.078	0	0	0	0
-0.28102	-12.024	0.50391	12.111	0	0	0	0
-0.36164	-12.018	0.48855	12.156	0	0	0	0
-0.43934	-12.017	0.47186	12.227	0	0	0	0
-0.50999	-12.019	0.45249	12.332	0	0	0	0
-0.57212	-12.022	0.4305	12.468	0	0	0	0
-0.62709	-12.024	0.40695	12.628	0	0	0	0
-0.6779	-12.023	0.38255	12.805	0	0	0	0
-0.72798	-12.015	0.35755	12.997	0	0	0	0
-0.78052	-11.998	0.33296	13.192	-0.75342	-12.006	0	0
-0.83794	-11.971	0.3113	13.372	0	0	0	0
-0.90149	-11.933	0.29586	13.509	0	0	0	0
-0.97099	-11.884	0.28922	13.59	0	0	0	0
-1.0451	-11.826	0.29264	13.613	0	0	0	0
-1.1217	-11.761	0.30617	13.587	0	0	0	0
-1.1986	-11.692	0.32842	13.528	0	0	0	0
-1.273	-11.621	0.35634	13.455	0	0	0	0
-1.3419	-11.55	0.38612	13.381	0	0	0	0
-1.4028	-11.482	0.41477	13.314	0	0	0	0
-1.4537	-11.417	0.44034	13.258	0	0	0	0
-1.494	-11.357	0.46115	13.22	0	0	0	0
-1.5241	-11.303	0.47586	13.21	0	0	0	0
-1.545	-11.253	0.48433	13.239	0	0	0	0
-1.5579	-11.208	0.4878	13.307	0	0	0	0
-1.5639	-11.168	0.48817	13.4	0	0	0	0
-1.5638	-11.13	0.48704	13.495	0	0	0	0
-1.5583	-11.094	0.48542	13.576	0	0	0	0
-1.5488	-11.056	0.4839	13.633	0	0	-1.5707	-11.037
-1.5375	-11.015	0.48273	13.667	0	0	0	0
-1.5272	-10.972	0.482	13.681	0	0	0	0
-1.5199	-10.924	0.48171	13.677	0	0	0	0
-1.516	-10.874	0.48181	13.657	0	0	0	0
-1.5137	-10.824	0.48225	13.622	0	0	0	0
-1.5102	-10.777	0.48294	13.574	0	0	0	0
-1.5025	-10.736	0.48377	13.519	0	0	0	0
-1.489	-10.701	0.48453	13.468	0	0	0	0
-1.4697	-10.671	0.48512	13.434	0	0	0	0
-1.4452	-10.646	0.48563	13.427	0	0	0	0
-1.4165	-10.627	0.48654	13.45	0	0	0	0
-1.3845	-10.614	0.48869	13.497	0	0	0	0
-1.3512	-10.607	0.49309	13.552	0	0	0	0
-1.3194	-10.604	0.50061	13.595	0	0	0	0
-1.2921	-10.605	0.51125	13.609	0	0	0	0
-1.2713	-10.606	0.52341	13.585	0	0	0	0
-1.2576	-10.605	0.53377	13.532	0	0	0	0
-1.2494	-10.604	0.5381	13.461	0	0	0	0
-1.2437	-10.604	0.53239	13.378	0	0	0	0
-1.2375	-10.609	0.5136	13.279	0	0	0	0
-1.2285	-10.622	0.48038	13.157	0	0	0	0
-1.2153	-10.647	0.43398	13.008	0	0	0	0
-1.1981	-10.685	0.37772	12.832	0	0	0	0
-1.1786	-10.734	0.31469	12.639	0	0	0	0
-1.1583	-10.792	0.2462	12.439	0	0	0	0
-1.1383	-10.852	0.17263	12.242	0	0	0	0
-1.1186	-10.912	0.094938	12.048	0	0	0	0
-1.0987	-10.968	0.015054	11.858	0	0	0	0
-1.0776	-11.022	-0.065088	11.672	0	0	0	0
-1.0547	-11.075	-0.14441	11.496	0	0	0	0
-1.0296	-11.129	-0.22263	11.339	0	0	0	0
-1.0024	-11.186	-0.29968	11.206	0	0	0	0
-0.97327	-11.247	-0.3754	11.095	0	0	0	0
-0.94294	-11.312	-0.44892	10.997	0	0	0	0
-0.91191	-11.379	-0.51831	10.901	0	0	0	0
-0.8807	-11.444	-0.58118	10.798	0	0	0	0
-0.84986	-11.504	-0.63507	10.689	0	0	0	0
-0.81974	-11.559	-0.67768	10.578	0	0	0	0
-0.7901	-11.611	-0.70771	10.475	0	0	0	0
-0.76021	-11.659	-0.72593	10.385	0	0	0	0
-0.7291	-11.706	-0.73523	10.308	0	0	0	0
-0.6956	-11.75	-0.73989	10.233	0	0	0	0
-0.65865	-11.791	-0.74489	10.149	0	0	0	0
-0.61789	-11.83	-0.7552	10.048	0	0	0	0
-0.57373	-11.869	-0.77473	9.9321	0	0	0	0
-0.52684	-11.909	-0.80508	9.8127	0	0	0	0
-0.47801	-11.95	-0.84501	9.701	0	0	0	0
-0.42818	-11.994	-0.89096	9.5972	0	0	0	0
-0.37863	-12.037	-0.9386	9.489	0	0	0	0
-0.33107	-12.08	-0.98498	9.3642	0	0	0	0
-0.28734	-12.12	-1.0296	9.2263	0	0	0	0
-0.24886	-12.156	-1.0735	9.0976	0	0	0	0
-0.21633	-12.188	-1.1169	8.9987	0	0	0	0
-0.18941	-12.217	-1.1586	8.9283	0	0	0	0
-0.16673	-12.245	-1.1975	8.8702	0	0	0	0
-0.14635	-12.274	-1.2327	8.8103	-1.2708	8.7801	0	0
-0.12612	-12.304	-1.2636	8.7425	0	0	0	0
-0.10423	-12.335	-1.2908	8.665	0	0	0	0
-0.07983	-12.366	-1.3161	8.577	0	0	0	0
-0.05328	-12.401	-1.3415	8.4761	0	0	0	0
-0.02591	-12.441	-1.3685	8.3609	0	0	0	0
0.000937	-12.488	-1.3974	8.2367	0	0	-1.3784	8.3067
0.02675	-12.544	-1.4277	8.1176	0	0	0	0
0.051613	-12.606	-1.4597	8.0199	0	0	0	0
0.075199	-12.672	-1.4941	7.9526	0	0	0	0
0.096236	-12.735	-1.5316	7.9142	0	0	0	0
0.11292	-12.788	-1.5708	7.8961	0	0	0	0
0.12397	-12.828	-1.608	7.8863	0	0	0	0
0.12986	-12.854	-1.6379	7.8715	0	0	0	0
0.13359	-12.864	-1.6562	7.8396	0	0	0	0
0.14052	-12.86	-1.6591	7.7812	0	0	0	0
0.15729	-12.844	-1.6442	7.6928	0	0	0	0
0.19033	-12.817	-1.611	7.5808	0	0	0	0
0.24445	-12.782	-1.5621	7.4609	0	0	0	0
0.32194	-12.744	-1.5022	7.3508	0	0	0	0
0.4217	-12.707	-1.436	7.2595	0	0	0	0
0.53894	-12.675	-1.3672	7.1856	0	0	0	0
0.66659	-12.649	-1.2981	7.1211	0	0	0	0
0.79837	-12.63	-1.229	7.0568	0	0	0	0
0.93071	-12.616	-1.1583	6.9873	0	0	0	0
1.0619	-12.605	-1.0843	6.9144	0	0	0	0
1.1913	-12.597	-1.0057	6.8465	0	0	0	0
1.3191	-12.594	-0.92199	6.7927	0	0	0	0
1.4477	-12.594	-0.83269	6.7559	0	0	0	0
1.5808	-12.601	-0.73793	6.7312	0	0	0	0
1.7212	-12.613	-0.63858	6.7075	0	0	0	0
1.8692	-12.632	-0.53605	6.6738	0	0	0	0
2.0211	-12.657	-0.43308	6.6255	0	0	0	0
2.1704	-12.685	-0.33488	6.5665	0	0	0	0
2.3102	-12.714	-0.24832	6.5051	0	0	0	0
2.4359	-12.74	-0.17896	6.4492	0	0	0	0
2.547	-12.76	-0.12783	6.4015	0	0	0	0
2.6468	-12.774	-0.091242	6.3596	0	0	0	0
2.7408	-12.781	-0.063036	6.318	2.7636	-12.769	0	0
2.8361	-12.781	-0.036553	6.2718	0	0	0	0
2.9402	-12.777	-0.005694	6.219	0	0	0	0
3.0594	-12.77	0.034443	6.1595	0	0	0	0
3.1971	-12.761	0.086971	6.0933	0	0	0	0
3.3523	-12.754	0.15252	6.0206	0	0	3.2772	-12.781
3.5201	-12.752	0.22926	5.9443	0	0	0	0
3.6928	-12.761	0.31352	5.8711	0	0	0	0
3.8641	-12.785	0.40025	5.8091	0	0	0	0
4.03	-12.827	0.48421	5.7648	0	0	0	0
4.1892	-12.882	0.5615	5.7392	0	0	0	0
4.3405	-12.94	0.62971	5.7278	0	0	0	0
4.4829	-12.988	0.68733	5.7253	0	0	0	0
4.6158	-13.019	0.73381	5.7304	0	0	0	0
4.7385	-13.032	0.76873	5.7461	0	0	0	0
4.8494	-13.027	0.79064	5.7748	0	0	0	0
4.9453	-13.009	0.79723	5.8165	0	0	0	0
