## Supplementary material for "How to control unpredictable others in court-net sports": Collegiate match data: u7_3_2.txt

0.41284	-12.039	-3.2705	12.728	0	0	0.39966	-12.009
0.42733	-12.077	-3.2801	12.742	0	0	0	0
0.4459	-12.115	-3.2846	12.747	0	0	0	0
0.46542	-12.15	-3.2861	12.749	0	0	0	0
0.48461	-12.182	-3.2865	12.751	0	0	0	0
0.50367	-12.21	-3.2869	12.758	0	0	0	0
0.52311	-12.235	-3.2882	12.774	0	0	0	0
0.54283	-12.255	-3.2903	12.8	0	0	0	0
0.56222	-12.271	-3.2926	12.838	0	0	0	0
0.58076	-12.283	-3.2937	12.882	0	0	0	0
0.59829	-12.292	-3.2911	12.922	0	0	0	0
0.61473	-12.301	-3.2817	12.944	0	0	0	0
0.62965	-12.31	-3.2625	12.941	0	0	0	0
0.6421	-12.321	-3.2317	12.91	0	0	0	0
0.651	-12.334	-3.1899	12.862	0	0	0	0
0.6558	-12.345	-3.1406	12.809	0	0	0	0
0.6567	-12.354	-3.0888	12.764	0	0	0	0
0.65426	-12.362	-3.0379	12.732	0	0	0	0
0.64902	-12.368	-2.9889	12.714	0	0	0	0
0.64118	-12.373	-2.9394	12.706	-2.9234	12.66	0	0
0.63024	-12.378	-2.8844	12.703	0	0	0	0
0.615	-12.383	-2.8175	12.693	0	0	0	0
0.59394	-12.387	-2.734	12.665	0	0	0	0
0.56594	-12.389	-2.6334	12.622	0	0	0	0
0.53111	-12.388	-2.5194	12.575	0	0	0	0
0.49132	-12.384	-2.3988	12.535	0	0	0	0
0.44985	-12.378	-2.279	12.511	0	0	0	0
0.41018	-12.371	-2.1659	12.505	0	0	0	0
0.37503	-12.364	-2.0627	12.511	0	0	0	0
0.34585	-12.36	-1.9701	12.514	0	0	0	0
0.3224	-12.357	-1.8877	12.507	0	0	0	0
0.30266	-12.354	-1.8141	12.489	0	0	0	0
0.28348	-12.35	-1.7481	12.468	0	0	0	0
0.26167	-12.342	-1.689	12.452	0	0	0	0
0.23508	-12.327	-1.6365	12.449	0	0	0	0
0.20287	-12.306	-1.5895	12.468	0	0	-1.6176	12.419
0.16525	-12.276	-1.5463	12.519	0	0	0	0
0.12309	-12.239	-1.5054	12.605	0	0	0	0
0.077852	-12.197	-1.467	12.726	0	0	0	0
0.031481	-12.155	-1.4323	12.867	0	0	0	0
-0.013669	-12.117	-1.4012	12.997	0	0	0	0
-0.055187	-12.084	-1.3719	13.086	0	0	0	0
-0.09108	-12.055	-1.3426	13.115	0	0	0	0
-0.12004	-12.027	-1.3125	13.083	0	0	0	0
-0.14145	-11.998	-1.2819	13.003	0	0	0	0
-0.15551	-11.963	-1.2516	12.894	0	0	0	0
-0.16329	-11.923	-1.2219	12.778	0	0	0	0
-0.16676	-11.876	-1.1933	12.682	0	0	0	0
-0.16856	-11.825	-1.166	12.629	0	0	0	0
-0.17189	-11.77	-1.1394	12.622	0	0	0	0
-0.18008	-11.711	-1.1128	12.65	0	0	0	0
-0.19607	-11.65	-1.0862	12.695	0	0	0	0
-0.22188	-11.587	-1.06	12.746	0	0	0	0
-0.25822	-11.525	-1.0337	12.797	0	0	0	0
-0.30457	-11.463	-1.0056	12.844	0	0	0	0
-0.35964	-11.404	-0.97423	12.882	0	0	0	0
-0.42187	-11.35	-0.93858	12.907	0	0	0	0
-0.49004	-11.302	-0.89866	12.92	0	0	0	0
-0.56305	-11.256	-0.85474	12.929	0	0	0	0
-0.63843	-11.207	-0.80712	12.941	0	0	0	0
-0.71148	-11.148	-0.75605	12.965	0	0	0	0
-0.77648	-11.076	-0.7016	13.009	0	0	0	0
-0.8289	-10.992	-0.64374	13.075	0	0	0	0
-0.8668	-10.901	-0.58232	13.159	0	0	0	0
-0.89097	-10.811	-0.51688	13.252	0	0	0	0
-0.90418	-10.727	-0.44706	13.339	0	0	0	0
-0.91023	-10.652	-0.37331	13.409	0	0	0	0
-0.91312	-10.583	-0.2974	13.458	0	0	0	0
-0.91633	-10.516	-0.22281	13.486	0	0	0	0
-0.92225	-10.441	-0.15407	13.498	0	0	0	0
-0.93176	-10.352	-0.095038	13.498	0	0	0	0
-0.94419	-10.244	-0.047804	13.491	0	0	0	0
-0.95786	-10.12	-0.012225	13.484	0	0	0	0
-0.97111	-9.9799	0.013679	13.482	0	0	0	0
-0.98284	-9.8281	0.032641	13.49	0	0	0	0
-0.99216	-9.6683	0.047297	13.512	0	0	0	0
-0.99815	-9.507	0.059431	13.548	0	0	0	0
-1.0001	-9.3523	0.069473	13.592	-0.99923	-9.2214	0	0
-0.99802	-9.2093	0.076989	13.635	0	0	0	0
-0.99274	-9.0791	0.081534	13.67	0	0	0	0
-0.98587	-8.9597	0.08318	13.697	0	0	0	0
-0.9796	-8.8477	0.082701	13.715	0	0	0	0
-0.97594	-8.7401	0.081253	13.715	0	0	0	0
-0.97581	-8.6351	0.079813	13.685	0	0	0	0
-0.97876	-8.5325	0.078931	13.614	0	0	0	0
-0.98355	-8.4332	0.07876	13.498	0	0	0	0
-0.98907	-8.3392	0.079121	13.343	0	0	0	0
-0.9948	-8.2534	0.079562	13.171	0	0	0	0
-1.0007	-8.1784	0.079501	13.012	0	0	0	0
-1.0068	-8.1155	0.078444	12.887	0	0	-1.0019	-8.0725
-1.0128	-8.0634	0.076172	12.803	0	0	0	0
-1.0184	-8.0194	0.072862	12.754	0	0	0	0
-1.0229	-7.9795	0.069123	12.73	0	0	0	0
-1.0256	-7.9401	0.065679	12.722	0	0	0	0
-1.0257	-7.899	0.06279	12.722	0	0	0	0
-1.0222	-7.8567	0.059964	12.729	0	0	0	0
-1.015	-7.815	0.056055	12.741	0	0	0	0
-1.0046	-7.7757	0.049539	12.762	0	0	0	0
-0.992	-7.738	0.038734	12.798	0	0	0	0
-0.9775	-7.6987	0.021826	12.855	0	0	0	0
-0.96098	-7.6542	-0.003051	12.936	0	0	0	0
-0.94238	-7.604	-0.03697	13.037	0	0	0	0
-0.92195	-7.5516	-0.078761	13.144	0	0	0	0
-0.90011	-7.5038	-0.12446	13.238	0	0	0	0
-0.8776	-7.4669	-0.16863	13.31	0	0	0	0
-0.85521	-7.4452	-0.20662	13.363	0	0	0	0
-0.83317	-7.4418	-0.23628	13.41	0	0	0	0
-0.81111	-7.4584	-0.25864	13.468	0	0	0	0
-0.78849	-7.4941	-0.27713	13.539	0	0	0	0
-0.76492	-7.5449	-0.29564	13.612	0	0	0	0
-0.74049	-7.6037	-0.31673	13.672	0	0	0	0
-0.71584	-7.6631	-0.34115	13.709	0	0	0	0
-0.69176	-7.718	-0.36796	13.721	0	0	0	0
-0.66887	-7.7665	-0.39504	13.718	0	0	0	0
-0.64765	-7.8099	-0.42043	13.717	0	0	0	0
-0.62882	-7.8515	-0.4433	13.734	0	0	0	0
-0.61327	-7.8956	-0.46318	13.777	0	0	0	0
-0.60132	-7.9474	-0.47887	13.838	0	0	0	0
-0.59237	-8.0119	-0.48874	13.906	0	0	0	0
-0.58527	-8.0921	-0.49189	13.977	-0.48102	13.815	0	0
-0.57876	-8.1879	-0.48868	14.058	0	0	0	0
-0.57173	-8.2958	-0.47989	14.154	0	0	0	0
-0.56347	-8.4096	-0.46628	14.257	0	0	0	0
-0.55392	-8.5227	-0.44892	14.351	0	0	0	0
-0.54364	-8.6288	-0.42979	14.425	0	0	0	0
-0.53356	-8.723	-0.41195	14.479	0	0	0	0
-0.52468	-8.8028	-0.39851	14.521	0	0	0	0
-0.51797	-8.869	-0.39115	14.562	0	0	0	0
-0.51418	-8.9253	-0.38935	14.609	0	0	0	0
-0.51357	-8.9776	-0.39053	14.667	0	0	0	0
-0.5157	-9.0345	-0.39054	14.733	0	0	0	0
-0.51938	-9.1041	-0.38464	14.8	0	0	0	0
-0.52299	-9.1916	-0.36912	14.861	0	0	0	0
-0.52471	-9.2975	-0.34288	14.915	0	0	0	0
-0.52278	-9.4194	-0.30847	14.968	0	0	0	0
-0.51609	-9.5551	-0.27124	15.032	0	0	-0.26248	14.796
-0.50482	-9.7038	-0.23678	15.113	0	0	0	0
-0.49076	-9.8639	-0.20872	15.208	0	0	0	0
-0.47661	-10.03	-0.18799	15.298	0	0	0	0
-0.46472	-10.195	-0.17337	15.361	0	0	0	0
-0.45622	-10.347	-0.1626	15.385	0	0	0	0
-0.45081	-10.478	-0.15356	15.372	0	0	0	0
-0.44705	-10.58	-0.14531	15.333	0	0	0	0
-0.44257	-10.655	-0.13828	15.285	0	0	0	0
-0.43423	-10.709	-0.13322	15.239	0	0	0	0
-0.41848	-10.75	-0.1304	15.201	0	0	0	0
-0.39197	-10.787	-0.12962	15.168	0	0	0	0
-0.35241	-10.826	-0.13041	15.134	0	0	0	0
-0.29931	-10.871	-0.13214	15.092	0	0	0	0
-0.23427	-10.927	-0.13412	15.039	0	0	0	0
-0.1606	-10.996	-0.13595	14.974	0	0	0	0
-0.082557	-11.076	-0.13781	14.908	0	0	0	0
-0.00424	-11.165	-0.14053	14.846	0	0	0	0
0.071979	-11.256	-0.14561	14.787	0	0	0	0
0.14618	-11.34	-0.1549	14.719	0	0	0	0
0.22014	-11.412	-0.16997	14.633	0	0	0	0
0.29638	-11.467	-0.19134	14.525	0	0	0	0
0.37794	-11.504	-0.21772	14.403	0	0	0	0
0.46726	-11.529	-0.24685	14.283	0	0	0	0
0.56383	-11.548	-0.27689	14.175	0	0	0	0
0.66324	-11.57	-0.3069	14.08	0	0	0	0
0.75958	-11.596	-0.33639	13.997	0	0	0	0
0.84846	-11.628	-0.36537	13.927	0	0	0	0
0.9278	-11.663	-0.39429	13.877	0	0	0	0
0.99687	-11.699	-0.42322	13.85	0	0	0	0
1.0555	-11.735	-0.45089	13.849	0	0	0	0
1.1034	-11.769	-0.47538	13.871	0	0	0	0
1.1399	-11.8	-0.49567	13.915	0	0	0	0
1.1652	-11.826	-0.51243	13.974	0	0	0	0
1.1808	-11.847	-0.52691	14.039	1.1911	-11.824	0	0
1.1896	-11.86	-0.53948	14.099	0	0	0	0
1.1951	-11.867	-0.54957	14.145	0	0	0	0
1.2013	-11.867	-0.55674	14.177	0	0	0	0
1.2123	-11.859	-0.56107	14.196	0	0	0	0
1.232	-11.843	-0.56294	14.208	0	0	0	0
1.2633	-11.82	-0.56268	14.218	0	0	0	0
1.3074	-11.793	-0.56036	14.231	0	0	0	0
1.3638	-11.767	-0.55588	14.249	0	0	0	0
1.4306	-11.748	-0.54908	14.272	0	0	0	0
1.5057	-11.738	-0.54016	14.295	0	0	1.4922	-11.659
1.5867	-11.741	-0.52996	14.309	0	0	0	0
1.6709	-11.754	-0.51985	14.306	0	0	0	0
1.7566	-11.777	-0.51115	14.286	0	0	0	0
1.8431	-11.806	-0.50472	14.258	0	0	0	0
1.9301	-11.838	-0.50084	14.23	0	0	0	0
2.0167	-11.87	-0.49939	14.208	0	0	0	0
2.1003	-11.898	-0.50005	14.193	0	0	0	0
2.1774	-11.92	-0.50241	14.185	0	0	0	0
2.245	-11.934	-0.50596	14.183	0	0	0	0
2.3021	-11.941	-0.50991	14.183	0	0	0	0
2.3494	-11.941	-0.51296	14.186	0	0	0	0
2.3882	-11.938	-0.51301	14.188	0	0	0	0
2.4192	-11.932	-0.50703	14.189	0	0	0	0
2.4413	-11.925	-0.49116	14.186	0	0	0	0
2.4519	-11.92	-0.46133	14.178	0	0	0	0
2.4475	-11.917	-0.41441	14.162	0	0	0	0
