## Supplementary material for "How to control unpredictable others in court-net sports": Collegiate match data: u7_3_3.txt

-0.40109	-12.247	2.7318	12.286	0	0	-0.40534	-12.223
-0.4125	-12.241	2.7437	12.278	0	0	0	0
-0.41504	-12.244	2.7489	12.274	0	0	0	0
-0.41124	-12.258	2.7496	12.272	0	0	0	0
-0.40376	-12.284	2.7478	12.27	0	0	0	0
-0.39454	-12.318	2.7447	12.269	0	0	0	0
-0.3845	-12.357	2.7413	12.269	0	0	0	0
-0.37395	-12.398	2.7382	12.268	0	0	0	0
-0.36325	-12.436	2.7361	12.27	0	0	0	0
-0.35292	-12.471	2.7361	12.277	0	0	0	0
-0.34339	-12.502	2.7392	12.291	0	0	0	0
-0.33493	-12.53	2.7473	12.314	0	0	0	0
-0.32773	-12.556	2.7617	12.348	0	0	0	0
-0.32187	-12.578	2.7836	12.392	0	0	0	0
-0.3173	-12.596	2.8122	12.438	0	0	0	0
-0.31386	-12.61	2.846	12.48	0	0	0	0
-0.31122	-12.619	2.8827	12.512	0	0	0	0
-0.30902	-12.625	2.9204	12.535	0	0	0	0
-0.30706	-12.631	2.9585	12.556	0	0	0	0
-0.30543	-12.638	2.9981	12.58	2.9686	12.523	0	0
-0.30468	-12.647	3.0412	12.614	0	0	0	0
-0.30597	-12.659	3.0895	12.661	0	0	0	0
-0.31094	-12.673	3.1442	12.716	0	0	0	0
-0.32134	-12.685	3.2059	12.775	0	0	0	0
-0.33816	-12.693	3.2757	12.831	0	0	0	0
-0.36092	-12.697	3.3543	12.882	0	0	0	0
-0.38775	-12.696	3.4414	12.923	0	0	0	0
-0.4162	-12.691	3.5351	12.952	0	0	0	0
-0.44409	-12.683	3.632	12.971	0	0	0	0
-0.46975	-12.673	3.7274	12.983	0	0	0	0
-0.49208	-12.663	3.8162	12.99	0	0	0	0
-0.51076	-12.654	3.8946	12.993	0	0	0	0
-0.5262	-12.646	3.961	12.991	0	0	0	0
-0.53965	-12.641	4.0145	12.985	0	0	0	0
-0.55337	-12.637	4.0553	12.977	0	0	0	0
-0.5703	-12.634	4.0846	12.968	0	0	0	0
-0.59305	-12.631	4.1058	12.959	0	0	0	0
-0.62285	-12.627	4.1231	12.949	0	0	0	0
-0.6592	-12.621	4.1399	12.941	0	0	4.0868	12.93
-0.70035	-12.612	4.1579	12.935	0	0	0	0
-0.74431	-12.599	4.1773	12.936	0	0	0	0
-0.78931	-12.582	4.1978	12.948	0	0	0	0
-0.83365	-12.562	4.2201	12.977	0	0	0	0
-0.87539	-12.539	4.2459	13.028	0	0	0	0
-0.91228	-12.515	4.2772	13.1	0	0	0	0
-0.94215	-12.492	4.315	13.186	0	0	0	0
-0.96342	-12.47	4.3569	13.27	0	0	0	0
-0.97545	-12.453	4.3984	13.33	0	0	0	0
-0.97865	-12.439	4.4355	13.353	0	0	0	0
-0.97448	-12.428	4.4651	13.339	0	0	0	0
-0.96529	-12.418	4.4849	13.3	0	0	0	0
-0.95443	-12.406	4.4937	13.244	0	0	0	0
-0.94604	-12.388	4.4921	13.175	0	0	0	0
-0.94434	-12.363	4.4824	13.097	0	0	0	0
-0.95278	-12.326	4.4669	13.012	0	0	0	0
-0.9735	-12.271	4.4469	12.927	0	0	0	0
-1.0067	-12.197	4.4231	12.846	0	0	0	0
-1.05	-12.104	4.3965	12.773	0	0	0	0
-1.0995	-11.999	4.3692	12.713	0	0	0	0
-1.1515	-11.888	4.344	12.677	0	0	0	0
-1.2041	-11.775	4.3226	12.668	0	0	0	0
-1.2567	-11.666	4.3041	12.69	0	0	0	0
-1.3097	-11.561	4.2857	12.737	0	0	0	0
-1.3647	-11.46	4.2622	12.798	0	0	0	0
-1.4239	-11.362	4.2265	12.854	0	0	0	0
-1.4893	-11.262	4.1723	12.89	0	0	0	0
-1.5615	-11.159	4.097	12.901	0	0	0	0
-1.6398	-11.054	4.0012	12.898	0	0	0	0
-1.722	-10.952	3.8877	12.896	0	0	0	0
-1.8059	-10.855	3.7609	12.908	0	0	0	0
-1.8895	-10.766	3.6272	12.948	0	0	0	0
-1.9724	-10.684	3.493	13.019	-1.9412	-10.662	0	0
-2.0541	-10.609	3.3622	13.113	0	0	0	0
-2.1341	-10.539	3.2358	13.207	0	0	0	0
-2.2121	-10.472	3.1134	13.281	0	0	0	0
-2.2881	-10.408	2.9951	13.322	0	0	0	0
-2.3616	-10.345	2.8827	13.327	0	0	0	0
-2.4319	-10.283	2.7791	13.299	0	0	0	0
-2.4984	-10.222	2.687	13.248	0	0	0	0
-2.5613	-10.162	2.6085	13.195	0	0	0	0
-2.6203	-10.104	2.5433	13.16	0	0	0	0
-2.6741	-10.046	2.4881	13.151	0	0	0	0
-2.7202	-9.9908	2.4377	13.162	0	0	0	0
-2.7566	-9.9394	2.3874	13.178	0	0	0	0
-2.7835	-9.8917	2.3342	13.193	0	0	-2.7938	-9.8434
-2.8031	-9.8449	2.2771	13.208	0	0	0	0
-2.8189	-9.7951	2.2169	13.224	0	0	0	0
-2.8339	-9.741	2.1554	13.234	0	0	0	0
-2.8492	-9.6852	2.0931	13.235	0	0	0	0
-2.8644	-9.6336	2.0299	13.228	0	0	0	0
-2.8783	-9.5923	1.9666	13.222	0	0	0	0
-2.8906	-9.5647	1.9058	13.23	0	0	0	0
-2.9017	-9.5503	1.8508	13.258	0	0	0	0
-2.9124	-9.5464	1.8051	13.3	0	0	0	0
-2.9234	-9.5492	1.7709	13.345	0	0	0	0
-2.9356	-9.555	1.7485	13.38	0	0	0	0
-2.9503	-9.56	1.7356	13.399	0	0	0	0
-2.9686	-9.5622	1.7278	13.399	0	0	0	0
-2.9898	-9.5615	1.7175	13.379	0	0	0	0
-3.0111	-9.5599	1.6948	13.34	0	0	0	0
-3.0273	-9.5621	1.649	13.281	0	0	0	0
-3.0321	-9.5751	1.572	13.2	0	0	0	0
-3.0202	-9.6057	1.4596	13.095	0	0	0	0
-2.9895	-9.6583	1.3124	12.969	0	0	0	0
-2.9415	-9.7322	1.1372	12.822	0	0	0	0
-2.8815	-9.8204	0.94763	12.658	0	0	0	0
-2.8163	-9.9134	0.76045	12.489	0	0	0	0
-2.751	-10.004	0.58798	12.329	0	0	0	0
-2.6888	-10.089	0.43577	12.176	0	0	0	0
-2.631	-10.167	0.30438	12.025	0	0	0	0
-2.5779	-10.24	0.19083	11.871	0	0	0	0
-2.5274	-10.315	0.090129	11.714	0	0	0	0
-2.4767	-10.395	-0.003119	11.553	0	0	0	0
-2.4234	-10.484	-0.093865	11.382	0	0	0	0
-2.3675	-10.578	-0.18589	11.196	0	0	0	0
-2.3108	-10.674	-0.28046	10.999	0	0	0	0
-2.2558	-10.767	-0.37584	10.8	0	0	0	0
-2.2027	-10.854	-0.46871	10.614	0	0	0	0
-2.1497	-10.94	-0.55641	10.451	0	0	0	0
-2.0948	-11.028	-0.63822	10.315	0	0	0	0
-2.0361	-11.121	-0.71507	10.2	0	0	0	0
-1.9735	-11.219	-0.78849	10.097	0	0	0	0
-1.9071	-11.32	-0.85953	10.003	0	0	0	0
-1.8374	-11.423	-0.9282	9.9183	0	0	0	0
-1.7644	-11.528	-0.99393	9.8473	0	0	0	0
-1.6893	-11.633	-1.0561	9.7895	-0.63749	5.8217	0	0
-1.6143	-11.735	-1.1136	9.74	0	0	0	0
-1.5429	-11.827	-1.1649	9.6943	0	0	0	0
-1.4782	-11.909	-1.2079	9.6513	0	0	0	0
-1.4221	-11.979	-1.2421	9.6125	0	0	0	0
-1.3746	-12.041	-1.2691	9.5789	0	0	0	0
-1.3334	-12.097	-1.2919	9.5486	0	0	0	0
-1.2941	-12.151	-1.3134	9.5184	0	0	0	0
-1.2522	-12.206	-1.3343	9.4867	0	0	0	0
-1.2038	-12.261	-1.3537	9.4559	0	0	0	0
-1.1469	-12.317	-1.3701	9.434	0	0	0	0
-1.0807	-12.373	-1.3826	9.4321	0	0	0	0
-1.0058	-12.433	-1.3922	9.4586	0	0	0	0
-0.92334	-12.5	-1.4007	9.5137	0	0	-0.85114	5.5048
-0.83571	-12.575	-1.4103	9.5862	0	0	0	0
-0.74634	-12.652	-1.4228	9.6524	0	0	0	0
-0.65916	-12.728	-1.439	9.6811	0	0	0	0
-0.57762	-12.797	-1.4572	9.6453	0	0	0	0
-0.50442	-12.855	-1.4742	9.5313	0	0	0	0
-0.44186	-12.901	-1.4875	9.344	0	0	0	0
-0.39198	-12.936	-1.4972	9.1072	0	0	0	0
-0.35593	-12.96	-1.5056	8.8534	0	0	0	0
-0.33339	-12.976	-1.515	8.609	0	0	0	0
-0.32258	-12.986	-1.5251	8.3889	0	0	0	0
-0.32095	-12.995	-1.5342	8.2038	0	0	0	0
-0.3259	-13.004	-1.541	8.0617	0	0	0	0
-0.33506	-13.016	-1.545	7.9618	0	0	0	0
-0.34647	-13.03	-1.5462	7.8912	0	0	0	0
-0.35875	-13.045	-1.5437	7.8296	0	0	0	0
-0.37102	-13.062	-1.5365	7.7562	0	0	0	0
-0.38305	-13.078	-1.5233	7.6548	0	0	0	0
-0.39578	-13.093	-1.5031	7.5193	0	0	0	0
-0.41131	-13.106	-1.4755	7.3551	-0.071219	-2.3371	0	0
-0.43226	-13.114	-1.4409	7.1735	0	0	0	0
-0.4611	-13.116	-1.3998	6.9849	0	0	0	0
-0.4997	-13.115	-1.3529	6.7972	0	0	0	0
-0.54866	-13.111	-1.3012	6.6152	0	0	0	0
-0.60681	-13.109	-1.2459	6.4414	0	0	0	0
-0.67163	-13.112	-1.1889	6.2801	0	0	0	0
-0.73968	-13.119	-1.1321	6.1406	0	0	0	0
-0.80657	-13.132	-1.0763	6.0318	0	0	0	0
-0.86736	-13.149	-1.0213	5.9535	0	0	0	0
-0.91826	-13.168	-0.96685	5.8985	0	0	0	0
-0.95815	-13.186	-0.91434	5.8618	0	0	0	0
-0.98866	-13.201	-0.86577	5.8444	0	0	0	0
-1.0133	-13.21	-0.82156	5.8494	0	0	0	0
-1.0367	-13.213	-0.77948	5.8756	0	0	0	0
-1.0629	-13.211	-0.73587	5.914	0	0	0	0
-1.0956	-13.203	-0.68749	5.9488	0	0	-0.18964	-2.3583
-1.137	-13.193	-0.63321	5.963	0	0	0	0
-1.1878	-13.183	-0.57483	5.9465	0	0	0	0
-1.2468	-13.177	-0.51651	5.9046	0	0	0	0
-1.3105	-13.175	-0.46334	5.8565	0	0	0	0
-1.3738	-13.175	-0.41981	5.825	0	0	0	0
-1.4318	-13.177	-0.38839	5.8221	0	0	0	0
-1.4814	-13.181	-0.36873	5.844	0	0	0	0
-1.5211	-13.187	-0.3584	5.877	0	0	0	0
-1.5513	-13.194	-0.35432	5.908	0	0	0	0
