## Supplementary material for "How to control unpredictable others in court-net sports": Collegiate match data: u7_4_1.txt

0.85174	-11.939	-1.386	10.992	0	0	0.84266	-11.943
0.86035	-11.933	-1.3773	11.043	0	0	0	0
0.87794	-11.929	-1.3674	11.088	0	0	0	0
0.90483	-11.93	-1.3559	11.123	0	0	0	0
0.9389	-11.936	-1.3439	11.143	0	0	0	0
0.97538	-11.95	-1.3328	11.149	0	0	0	0
1.0081	-11.975	-1.3243	11.148	0	0	0	0
1.0324	-12.012	-1.3186	11.145	0	0	0	0
1.0464	-12.062	-1.3148	11.14	0	0	0	0
1.051	-12.126	-1.3115	11.129	0	0	0	0
1.0485	-12.203	-1.3079	11.112	0	0	0	0
1.0412	-12.289	-1.3037	11.092	0	0	0	0
1.0314	-12.375	-1.2984	11.065	0	0	0	0
1.0206	-12.452	-1.2925	11.03	0	0	0	0
1.0098	-12.516	-1.2872	10.992	0	0	0	0
0.99916	-12.566	-1.2839	10.957	0	0	0	0
0.98776	-12.606	-1.283	10.933	0	0	0	0
0.97352	-12.64	-1.2843	10.929	0	0	0	0
0.95399	-12.672	-1.2866	10.946	0	0	0	0
0.92736	-12.704	-1.287	10.978	0	0	0	0
0.89319	-12.737	-1.2821	11.012	0	0	0	0
0.85239	-12.773	-1.2686	11.037	0	0	0	0
0.80654	-12.813	-1.2441	11.043	0	0	0	0
0.7571	-12.859	-1.2075	11.019	0	0	0	0
0.70505	-12.913	-1.1604	10.956	0	0	0	0
0.65119	-12.978	-1.1082	10.858	0	0	0	0
0.59684	-13.055	-1.0583	10.735	0	0	0	0
0.544	-13.141	-1.0159	10.601	-0.18046	1.901	0	0
0.49488	-13.23	-0.98361	10.463	0	0	0	0
0.45151	-13.316	-0.96162	10.333	0	0	0	0
0.4153	-13.392	-0.94892	10.225	0	0	0	0
0.38667	-13.457	-0.94348	10.146	0	0	0	0
0.36513	-13.508	-0.94285	10.097	0	0	0	0
0.34966	-13.548	-0.94468	10.073	0	0	0	0
0.33915	-13.576	-0.94679	10.07	0	0	0	0
0.33249	-13.594	-0.94717	10.086	0	0	0	0
0.3286	-13.604	-0.94387	10.121	0	0	0	0
0.32642	-13.606	-0.93504	10.176	0	0	0	0
0.32513	-13.604	-0.91928	10.249	0	0	0	0
0.32437	-13.599	-0.89607	10.335	0	0	0	0
0.32435	-13.593	-0.86585	10.423	0	0	0	0
0.32579	-13.59	-0.82998	10.499	0	0	-0.57533	2.0885
0.32976	-13.593	-0.79132	10.552	0	0	0	0
0.33711	-13.604	-0.7544	10.576	0	0	0	0
0.34805	-13.622	-0.72405	10.571	0	0	0	0
0.36208	-13.646	-0.70359	10.542	0	0	0	0
0.37821	-13.672	-0.69432	10.499	0	0	0	0
0.39504	-13.698	-0.69598	10.457	0	0	0	0
0.41083	-13.719	-0.70671	10.426	0	0	0	0
0.42382	-13.734	-0.72255	10.403	0	0	0	0
0.43283	-13.74	-0.73835	10.371	0	0	0	0
0.43693	-13.736	-0.74992	10.32	0	0	0	0
0.4342	-13.722	-0.75514	10.253	0	0	0	0
0.42112	-13.7	-0.75353	10.188	0	0	0	0
0.39305	-13.673	-0.74559	10.14	0	0	0	0
0.34567	-13.645	-0.73279	10.121	0	0	0	0
0.27677	-13.62	-0.71766	10.135	0	0	0	0
0.18762	-13.603	-0.70316	10.183	0	0	0	0
0.08328	-13.592	-0.69138	10.26	0	0	0	0
-0.028397	-13.586	-0.68282	10.36	0	0	0	0
-0.13968	-13.581	-0.67668	10.474	0	0	0	0
-0.24652	-13.572	-0.67126	10.595	0	0	0	0
-0.34995	-13.553	-0.66427	10.709	0	0	0	0
-0.45438	-13.524	-0.6528	10.806	0	0	0	0
-0.56441	-13.49	-0.63355	10.886	0	0	0	0
-0.68255	-13.453	-0.60358	10.95	0	0	0	0
-0.80928	-13.421	-0.56162	11.006	0	0	0	0
-0.94388	-13.399	-0.50883	11.054	0	0	0	0
-1.0845	-13.389	-0.44807	11.095	0	0	0	0
-1.2284	-13.39	-0.38248	11.124	0	0	0	0
-1.3728	-13.399	-0.31501	11.141	0	0	0	0
-1.5154	-13.412	-0.24866	11.155	-0.51137	-3.6752	0	0
-1.6544	-13.426	-0.18615	11.177	0	0	0	0
-1.7874	-13.438	-0.12902	11.216	0	0	0	0
-1.9116	-13.448	-0.07758	11.264	0	0	0	0
-2.0234	-13.456	-0.031539	11.318	0	0	0	0
-2.1202	-13.463	0.00947	11.379	0	0	0	0
-2.2007	-13.466	0.045792	11.445	0	0	0	0
-2.2655	-13.466	0.07764	11.512	0	0	0	0
-2.3166	-13.462	0.10499	11.567	0	0	0	0
-2.3563	-13.456	0.12824	11.606	0	0	0	0
-2.3872	-13.448	0.14924	11.626	0	0	0	0
-2.4121	-13.437	0.17125	11.634	0	0	0	0
-2.4345	-13.423	0.19755	11.637	0	0	0	0
-2.4574	-13.402	0.23004	11.641	0	0	0	0
-2.4831	-13.374	0.26923	11.652	0	0	0	0
-2.5123	-13.34	0.31549	11.673	0	0	0	0
-2.5446	-13.301	0.36957	11.705	0	0	-2.5696	-13.288
-2.5792	-13.262	0.43131	11.753	0	0	0	0
-2.6159	-13.227	0.49851	11.819	0	0	0	0
-2.6552	-13.199	0.56814	11.899	0	0	0	0
-2.698	-13.181	0.63824	11.988	0	0	0	0
-2.7449	-13.176	0.70745	12.081	0	0	0	0
-2.7952	-13.184	0.77361	12.174	0	0	0	0
-2.8471	-13.207	0.83406	12.26	0	0	0	0
-2.8979	-13.246	0.88656	12.334	0	0	0	0
-2.9443	-13.3	0.92949	12.392	0	0	0	0
-2.9839	-13.367	0.96221	12.431	0	0	0	0
-3.015	-13.442	0.98532	12.453	0	0	0	0
-3.0378	-13.523	1.0006	12.463	0	0	0	0
-3.0535	-13.602	1.0112	12.465	0	0	0	0
-3.0633	-13.676	1.0211	12.462	0	0	0	0
-3.0673	-13.742	1.0348	12.455	0	0	0	0
-3.0645	-13.801	1.0558	12.444	0	0	0	0
-3.055	-13.852	1.0865	12.429	0	0	0	0
-3.0399	-13.895	1.1277	12.408	0	0	0	0
-3.0209	-13.929	1.1795	12.382	0	0	0	0
-2.999	-13.954	1.2412	12.351	0	0	0	0
-2.9747	-13.973	1.311	12.32	0	0	0	0
-2.9484	-13.986	1.3857	12.298	0	0	0	0
-2.9204	-13.994	1.4626	12.29	0	0	0	0
-2.8915	-13.998	1.5398	12.296	0	0	0	0
-2.8619	-13.996	1.6158	12.305	0	0	0	0
-2.8299	-13.987	1.6907	12.305	0	0	0	0
-2.7921	-13.97	1.7659	12.286	0	0	0	0
-2.744	-13.945	1.8431	12.243	0	0	0	0
-2.6813	-13.912	1.9226	12.176	0	0	0	0
-2.6019	-13.873	2.0032	12.091	0	0	0	0
-2.5079	-13.827	2.083	11.999	0	0	0	0
-2.4056	-13.778	2.1601	11.911	0	0	0	0
-2.302	-13.725	2.2336	11.829	0	0	0	0
-2.2012	-13.673	2.3033	11.754	0	0	0	0
-2.1035	-13.622	2.3699	11.681	0	0	0	0
-2.0072	-13.574	2.4344	11.606	2.4288	11.657	0	0
-1.9103	-13.529	2.4976	11.523	0	0	0	0
-1.8104	-13.487	2.5602	11.429	0	0	0	0
-1.707	-13.449	2.6233	11.329	0	0	0	0
-1.6026	-13.413	2.6875	11.236	0	0	0	0
-1.5015	-13.378	2.7522	11.161	0	0	0	0
-1.4086	-13.344	2.8154	11.107	0	0	0	0
-1.3281	-13.31	2.8735	11.069	0	0	0	0
-1.2624	-13.277	2.9224	11.039	0	0	0	0
-1.2123	-13.248	2.9593	11.012	0	0	0	0
-1.177	-13.224	2.9845	10.984	0	0	0	0
-1.1541	-13.205	3.0006	10.951	0	0	0	0
-1.1398	-13.193	3.0107	10.911	0	0	2.9845	10.98
-1.1295	-13.185	3.017	10.864	0	0	0	0
-1.119	-13.18	3.0208	10.813	0	0	0	0
-1.1048	-13.177	3.0227	10.768	0	0	0	0
-1.0854	-13.175	3.0232	10.734	0	0	0	0
-1.0615	-13.173	3.0227	10.711	0	0	0	0
-1.0352	-13.172	3.0221	10.698	0	0	0	0
-1.0081	-13.169	3.0221	10.693	0	0	0	0
-0.98189	-13.163	3.0235	10.693	0	0	0	0
-0.95769	-13.151	3.0274	10.695	0	0	0	0
-0.93694	-13.132	3.0346	10.698	0	0	0	0
-0.92083	-13.103	3.0456	10.699	0	0	0	0
-0.90994	-13.064	3.06	10.699	0	0	0	0
-0.90386	-13.012	3.0758	10.696	0	0	0	0
-0.90142	-12.949	3.0899	10.689	0	0	0	0
-0.90084	-12.875	3.0998	10.679	0	0	0	0
-0.89955	-12.792	3.1032	10.663	0	0	0	0
-0.8942	-12.698	3.0986	10.644	0	0	0	0
-0.88124	-12.593	3.0844	10.623	0	0	0	0
-0.85787	-12.476	3.0597	10.608	0	0	0	0
-0.82271	-12.353	3.0248	10.602	0	0	0	0
-0.77627	-12.234	2.9816	10.609	0	0	0	0
-0.72069	-12.124	2.9333	10.627	0	0	0	0
-0.65842	-12.024	2.8835	10.652	0	0	0	0
-0.59025	-11.932	2.8343	10.682	0	0	0	0
-0.51491	-11.841	2.7857	10.719	0	0	0	0
-0.43101	-11.745	2.7358	10.766	0	0	0	0
-0.33929	-11.637	2.6827	10.831	0	0	0	0
-0.24311	-11.512	2.6263	10.915	0	0	0	0
-0.14683	-11.37	2.5673	11.014	0	0	0	0
-0.0535	-11.214	2.5066	11.114	0	0	0	0
0.036432	-11.054	2.4455	11.198	0	0	0	0
0.12478	-10.894	2.3843	11.261	0	0	0	0
0.21396	-10.738	2.3238	11.308	0	0	0	0
0.30549	-10.584	2.2649	11.347	0	0	0	0
0.39988	-10.43	2.2091	11.385	0	0	0	0
0.49753	-10.275	2.1569	11.425	0	0	0	0
0.5989	-10.121	2.1079	11.468	0	0	0	0
0.70394	-9.9697	2.0608	11.518	0	0	0	0
0.81228	-9.8215	2.0144	11.577	0	0	0	0
0.9242	-9.6741	1.9677	11.641	0	0	0	0
1.0414	-9.5256	1.9191	11.713	0	0	0	0
1.1662	-9.3732	1.8678	11.795	0	0	0	0
1.3001	-9.2142	1.8138	11.89	0	0	0	0
1.4426	-9.0479	1.758	11.995	0	0	0	0
1.592	-8.8781	1.7015	12.097	0	0	0	0
1.7463	-8.711	1.6455	12.177	0	0	0	0
1.9029	-8.5535	1.5917	12.22	0	0	0	0
2.0588	-8.4105	1.5422	12.225	0	0	0	0
2.2122	-8.2832	1.4984	12.204	2.2236	-8.2443	0	0
2.3639	-8.1682	1.461	12.17	0	0	0	0
2.5157	-8.0582	1.4293	12.137	0	0	0	0
2.6686	-7.9452	1.4011	12.111	0	0	0	0
2.8214	-7.8235	1.3733	12.095	0	0	0	0
2.9706	-7.6926	1.3432	12.087	0	0	0	0
3.1125	-7.5563	1.3099	12.087	0	0	0	0
3.2463	-7.419	1.2751	12.092	0	0	0	0
3.3749	-7.2819	1.2411	12.1	0	0	0	0
3.5034	-7.1429	1.2088	12.112	0	0	3.4249	-7.1797
3.6366	-6.9991	1.178	12.126	0	0	0	0
3.7774	-6.849	1.148	12.142	0	0	0	0
3.9271	-6.6931	1.1188	12.158	0	0	0	0
4.0854	-6.5333	1.0904	12.172	0	0	0	0
4.2508	-6.3719	1.064	12.178	0	0	0	0
4.4209	-6.2101	1.0416	12.173	0	0	0	0
4.5933	-6.0482	1.025	12.163	0	0	0	0
4.7654	-5.8866	1.0139	12.152	0	0	0	0
4.934	-5.7272	1.0057	12.148	0	0	0	0
5.0953	-5.5728	0.99533	12.157	0	0	0	0
5.2463	-5.4257	0.97688	12.182	0	0	0	0
5.3853	-5.2862	0.94419	12.225	0	0	0	0
5.5114	-5.1553	0.89241	12.286	0	0	0	0
5.6244	-5.0363	0.81923	12.356	0	0	0	0
5.7249	-4.9329	0.7253	12.425	0	0	0	0
5.8144	-4.8457	0.61411	12.483	0	0	0	0
5.8954	-4.7721	0.49162	12.524	0	0	0	0
5.97	-4.7081	0.36515	12.545	0	0	0	0
6.0402	-4.6486	0.24156	12.539	0	0	0	0
6.1079	-4.5891	0.12564	12.505	0	0	0	0
6.1742	-4.5275	0.019973	12.441	0	0	0	0
6.2396	-4.4634	-0.073399	12.352	0	0	0	0
6.3044	-4.3949	-0.15207	12.251	0	0	0	0
6.3692	-4.3167	-0.2144	12.158	0	0	0	0
6.4339	-4.2226	-0.26018	12.085	0	0	0	0
6.4977	-4.1096	-0.29046	12.035	0	0	0	0
