## Supplementary material for "How to control unpredictable others in court-net sports": Collegiate match data: u7_4_2.txt

-0.44384	-11.979	4.1685	10.342	0	0	-0.45873	-11.986
-0.44483	-11.956	4.1758	10.628	0	0	0	0
-0.43328	-11.944	4.1851	10.813	0	0	0	0
-0.41036	-11.949	4.195	10.915	0	0	0	0
-0.37923	-11.973	4.2044	10.958	0	0	0	0
-0.34418	-12.015	4.2126	10.963	0	0	0	0
-0.30981	-12.068	4.2194	10.947	0	0	0	0
-0.28	-12.128	4.2244	10.918	0	0	0	0
-0.25665	-12.188	4.2276	10.887	0	0	0	0
-0.23952	-12.244	4.2294	10.86	0	0	0	0
-0.22742	-12.293	4.2305	10.843	0	0	0	0
-0.21926	-12.33	4.2318	10.836	0	0	0	0
-0.21421	-12.355	4.2341	10.838	0	0	0	0
-0.21159	-12.369	4.2381	10.847	0	0	0	0
-0.21112	-12.374	4.2443	10.858	0	0	0	0
-0.21312	-12.374	4.2523	10.868	0	0	0	0
-0.21857	-12.37	4.2608	10.867	0	0	0	0
-0.22887	-12.364	4.2676	10.854	0	0	0	0
-0.24537	-12.356	4.2702	10.827	0	0	0	0
-0.26854	-12.35	4.2665	10.791	0	0	0	0
-0.29751	-12.349	4.2554	10.752	4.2558	10.809	0	0
-0.33054	-12.354	4.2367	10.717	0	0	0	0
-0.36604	-12.368	4.211	10.697	0	0	0	0
-0.40292	-12.391	4.1796	10.704	0	0	0	0
-0.44039	-12.421	4.1445	10.744	0	0	0	0
-0.4775	-12.458	4.1089	10.811	0	0	0	0
-0.51274	-12.5	4.0764	10.893	0	0	0	0
-0.54413	-12.542	4.0498	10.97	0	0	0	0
-0.56993	-12.585	4.0291	11.022	0	0	0	0
-0.58945	-12.625	4.0121	11.031	0	0	0	0
-0.60303	-12.662	3.9961	10.994	0	0	0	0
-0.61162	-12.694	3.9807	10.92	0	0	0	0
-0.61637	-12.719	3.9673	10.831	0	0	0	0
-0.6185	-12.735	3.9579	10.751	0	0	0	0
-0.61918	-12.743	3.9546	10.699	0	0	0	0
-0.61939	-12.745	3.9588	10.682	0	0	0	0
-0.61982	-12.744	3.9712	10.697	0	0	0	0
-0.62082	-12.74	3.9918	10.733	0	0	0	0
-0.62238	-12.737	4.0191	10.774	0	0	0	0
-0.62403	-12.736	4.05	10.809	0	0	0	0
-0.62483	-12.739	4.0792	10.831	0	0	4.0719	10.807
-0.62371	-12.75	4.1008	10.838	0	0	0	0
-0.61999	-12.77	4.11	10.828	0	0	0	0
-0.6138	-12.797	4.1043	10.799	0	0	0	0
-0.6062	-12.829	4.0848	10.753	0	0	0	0
-0.59899	-12.863	4.0554	10.692	0	0	0	0
-0.59418	-12.892	4.021	10.62	0	0	0	0
-0.59312	-12.915	3.9863	10.537	0	0	0	0
-0.59608	-12.931	3.9549	10.443	0	0	0	0
-0.60263	-12.941	3.9289	10.341	0	0	0	0
-0.61229	-12.946	3.9083	10.242	0	0	0	0
-0.62477	-12.949	3.892	10.163	0	0	0	0
-0.63949	-12.949	3.8775	10.119	0	0	0	0
-0.65518	-12.945	3.8619	10.115	0	0	0	0
-0.66967	-12.935	3.8422	10.15	0	0	0	0
-0.67973	-12.919	3.816	10.216	0	0	0	0
-0.68136	-12.895	3.7816	10.304	0	0	0	0
-0.67089	-12.865	3.7381	10.405	0	0	0	0
-0.6464	-12.828	3.6854	10.511	0	0	0	0
-0.60843	-12.786	3.6243	10.614	0	0	0	0
-0.55963	-12.74	3.5557	10.711	0	0	0	0
-0.5036	-12.691	3.4819	10.795	0	0	0	0
-0.44364	-12.638	3.4065	10.864	0	0	0	0
-0.3823	-12.58	3.3334	10.919	0	0	0	0
-0.32162	-12.516	3.2651	10.963	0	0	0	0
-0.26294	-12.445	3.2019	11.005	0	0	0	0
-0.20624	-12.369	3.1418	11.051	0	0	0	0
-0.15009	-12.292	3.0813	11.105	0	0	0	0
-0.092452	-12.218	3.0172	11.166	0	0	0	0
-0.032117	-12.15	2.9489	11.227	0	0	0	0
0.030089	-12.089	2.8782	11.284	0	0	0	0
0.091217	-12.036	2.808	11.337	0	0	0	0
0.14715	-11.992	2.7418	11.39	0	0	0	0
0.19406	-11.958	2.6824	11.455	0	0	0	0
0.22983	-11.932	2.6308	11.543	0	0	0	0
0.25452	-11.915	2.5863	11.656	0	0	0	0
0.27013	-11.905	2.5461	11.784	0.27308	-11.869	0	0
0.27994	-11.9	2.5064	11.911	0	0	0	0
0.2877	-11.895	2.4641	12.021	0	0	0	0
0.29694	-11.89	2.4174	12.108	0	0	0	0
0.31089	-11.88	2.3661	12.175	0	0	0	0
0.33254	-11.865	2.3102	12.228	0	0	0	0
0.3644	-11.845	2.2496	12.273	0	0	0	0
0.40776	-11.816	2.1858	12.317	0	0	0	0
0.46182	-11.78	2.1214	12.369	0	0	0	0
0.52378	-11.737	2.0588	12.433	0	0	0.53068	-11.718
0.59009	-11.691	1.9994	12.506	0	0	0	0
0.65742	-11.646	1.9445	12.586	0	0	0	0
0.72286	-11.607	1.8946	12.667	0	0	0	0
0.78373	-11.577	1.8505	12.748	0	0	0	0
0.8378	-11.555	1.8128	12.825	0	0	0	0
0.88362	-11.54	1.7808	12.894	0	0	0	0
0.92077	-11.529	1.7523	12.952	0	0	0	0
0.95	-11.52	1.7232	13.003	0	0	0	0
0.97289	-11.513	1.6892	13.052	0	0	0	0
0.99096	-11.506	1.6469	13.1	0	0	0	0
1.0049	-11.501	1.5955	13.145	0	0	0	0
1.0147	-11.495	1.5357	13.183	0	0	0	0
1.0205	-11.488	1.4699	13.213	0	0	0	0
1.0226	-11.478	1.4015	13.238	0	0	0	0
1.0218	-11.463	1.3339	13.261	0	0	0	0
1.019	-11.443	1.2691	13.284	0	0	0	0
1.0149	-11.419	1.2077	13.309	0	0	0	0
1.0101	-11.393	1.1494	13.336	0	0	0	0
1.0051	-11.37	1.0938	13.36	0	0	0	0
1.0003	-11.355	1.0394	13.382	0	0	0	0
0.99641	-11.346	0.98361	13.401	0	0	0	0
0.99368	-11.344	0.92279	13.419	0	0	0	0
0.99166	-11.345	0.85249	13.44	0	0	0	0
0.98907	-11.352	0.76748	13.464	0	0	0	0
0.9839	-11.365	0.66355	13.492	0	0	0	0
0.97372	-11.388	0.5404	13.52	0	0	0	0
0.9562	-11.421	0.40258	13.543	0	0	0	0
0.92988	-11.467	0.25716	13.558	0	0	0	0
0.89471	-11.522	0.11045	13.567	0	0	0	0
0.85205	-11.586	-0.033216	13.575	0	0	0	0
0.8046	-11.655	-0.17129	13.588	0	0	0	0
0.75561	-11.732	-0.3031	13.608	0	0	0	0
0.70768	-11.817	-0.42966	13.635	0	0	0	0
0.66231	-11.91	-0.55328	13.669	0	0	0	0
0.62038	-12.008	-0.67631	13.709	0	0	0	0
0.58229	-12.107	-0.79855	13.747	0	0	0	0
0.54828	-12.202	-0.91592	13.774	0	0	0	0
0.51868	-12.292	-1.0222	13.788	0	0	0	0
0.49401	-12.372	-1.113	13.8	0	0	0	0
0.47489	-12.443	-1.1883	13.828	0	0	0	0
0.46178	-12.503	-1.2528	13.886	-1.228	13.686	0	0
0.45459	-12.554	-1.3137	13.979	0	0	0	0
0.45254	-12.597	-1.3766	14.098	0	0	0	0
0.45435	-12.632	-1.4438	14.224	0	0	0	0
0.45885	-12.66	-1.5155	14.339	0	0	-1.6077	14.429
0.46539	-12.684	-1.5931	14.43	0	0	0	0
0.4739	-12.707	-1.6807	14.49	0	0	0	0
0.48446	-12.734	-1.7828	14.52	0	0	0	0
0.49681	-12.768	-1.9002	14.518	0	0	0	0
0.51045	-12.811	-2.0284	14.488	0	0	0	0
0.52505	-12.86	-2.1592	14.443	0	0	0	0
0.54061	-12.911	-2.2829	14.395	0	0	0	0
0.55707	-12.959	-2.3904	14.353	0	0	0	0
0.57397	-12.998	-2.4746	14.315	0	0	0	0
0.59024	-13.023	-2.5334	14.284	0	0	0	0
0.60479	-13.033	-2.5705	14.265	0	0	0	0
0.61722	-13.028	-2.5928	14.26	0	0	0	0
0.62732	-13.011	-2.6082	14.271	0	0	0	0
0.63356	-12.986	-2.6234	14.3	0	0	0	0
0.63237	-12.954	-2.6423	14.347	0	0	0	0
0.61871	-12.917	-2.6658	14.409	0	0	0	0
0.5872	-12.876	-2.6917	14.477	0	0	0	0
0.53344	-12.831	-2.7164	14.539	0	0	0	0
0.45555	-12.786	-2.7368	14.588	0	0	0	0
0.35545	-12.746	-2.7519	14.621	0	0	0	0
0.23882	-12.714	-2.7625	14.641	0	0	0	0
0.11344	-12.689	-2.7708	14.651	0	0	0	0
-0.013627	-12.671	-2.7788	14.654	0	0	0	0
-0.13754	-12.655	-2.7882	14.653	0	0	0	0
-0.2555	-12.64	-2.7992	14.649	0	0	0	0
-0.36622	-12.627	-2.8096	14.639	0	0	0	0
-0.4695	-12.617	-2.8152	14.624	0	0	0	0
-0.56551	-12.607	-2.8108	14.601	0	0	0	0
-0.65413	-12.593	-2.7923	14.569	0	0	0	0
-0.73442	-12.569	-2.7567	14.535	0	0	0	0
-0.8049	-12.532	-2.7038	14.504	0	0	0	0
-0.86418	-12.483	-2.6344	14.483	-0.88935	-12.491	0	0
-0.91185	-12.424	-2.5492	14.473	0	0	0	0
-0.94916	-12.359	-2.449	14.465	0	0	0	0
-0.97889	-12.292	-2.3363	14.452	0	0	0	0
-1.0043	-12.225	-2.2159	14.437	0	0	0	0
-1.0283	-12.159	-2.0943	14.429	0	0	0	0
-1.0531	-12.095	-1.9778	14.438	0	0	0	0
-1.0802	-12.031	-1.8707	14.463	0	0	0	0
-1.1103	-11.966	-1.774	14.494	0	0	0	0
-1.1429	-11.9	-1.687	14.514	0	0	0	0
-1.1762	-11.836	-1.6083	14.513	0	0	0	0
-1.207	-11.779	-1.5362	14.495	0	0	0	0
-1.2322	-11.732	-1.4689	14.47	0	0	0	0
-1.2492	-11.694	-1.4039	14.443	0	0	0	0
-1.257	-11.664	-1.3373	14.41	0	0	0	0
-1.255	-11.635	-1.2649	14.367	0	0	0	0
-1.2429	-11.606	-1.1846	14.31	0	0	0	0
-1.2216	-11.572	-1.0969	14.238	0	0	0	0
-1.1929	-11.534	-1.0025	14.156	0	0	0	0
-1.1599	-11.489	-0.90202	14.075	0	0	0	0
-1.1266	-11.442	-0.79637	14.009	0	0	-1.0949	-11.434
-1.0967	-11.395	-0.68732	13.968	0	0	0	0
-1.0723	-11.353	-0.57805	13.954	0	0	0	0
-1.053	-11.317	-0.47275	13.953	0	0	0	0
-1.0366	-11.289	-0.37534	13.951	0	0	0	0
-1.0195	-11.265	-0.28805	13.942	0	0	0	0
-0.99774	-11.247	-0.21107	13.923	0	0	0	0
-0.9686	-11.233	-0.14344	13.895	0	0	0	0
-0.9318	-11.221	-0.083534	13.855	0	0	0	0
-0.88964	-11.21	-0.028828	13.803	0	0	0	0
-0.84554	-11.199	0.023583	13.74	0	0	0	0
-0.80175	-11.187	0.075101	13.673	0	0	0	0
-0.75872	-11.174	0.1244	13.614	0	0	0	0
-0.71635	-11.16	0.16907	13.569	0	0	0	0
-0.67517	-11.148	0.20831	13.54	0	0	0	0
-0.63686	-11.137	0.24327	13.523	0	0	0	0
-0.60396	-11.127	0.27497	13.513	0	0	0	0
-0.57873	-11.12	0.30317	13.503	0	0	0	0
-0.56211	-11.116	0.32719	13.486	0	0	0	0
-0.55352	-11.115	0.34752	13.454	0	0	0	0
-0.55146	-11.117	0.3658	13.401	0	0	0	0
-0.55403	-11.122	0.38363	13.326	0	0	0	0
-0.55924	-11.13	0.40128	13.232	0	0	0	0
-0.56491	-11.14	0.41694	13.13	0	0	0	0
-0.56858	-11.151	0.42689	13.032	0	0	0	0
-0.56744	-11.162	0.42655	12.947	0	0	0	0
-0.55821	-11.175	0.41208	12.875	0	0	0	0
-0.53738	-11.192	0.38106	12.807	0	0	0	0
