## Supplementary material for "How to control unpredictable others in court-net sports": Collegiate match data: u7_4_3.txt

0.77952	-11.914	-1.239	10.786	0	0	0.79161	-11.921
0.79731	-11.912	-1.2552	10.811	0	0	0	0
0.81011	-11.907	-1.2613	10.853	0	0	0	0
0.82147	-11.906	-1.2605	10.898	0	0	0	0
0.83436	-11.911	-1.2556	10.934	0	0	0	0
0.85055	-11.923	-1.2487	10.955	0	0	0	0
0.87037	-11.941	-1.2414	10.958	0	0	0	0
0.89277	-11.964	-1.2355	10.943	0	0	0	0
0.9158	-11.995	-1.2324	10.911	0	0	0	0
0.93754	-12.034	-1.2333	10.864	0	0	0	0
0.9568	-12.081	-1.2383	10.812	0	0	0	0
0.97293	-12.134	-1.2463	10.762	0	0	0	0
0.9854	-12.19	-1.255	10.722	0	0	0	0
0.99377	-12.247	-1.2615	10.692	0	0	0	0
0.99759	-12.304	-1.2627	10.673	0	0	0	0
0.99635	-12.357	-1.2551	10.662	0	0	0	0
0.98957	-12.405	-1.235	10.659	0	0	0	0
0.97717	-12.445	-1.1992	10.666	0	0	0	0
0.95955	-12.477	-1.1463	10.687	0	0	0	0
0.93772	-12.503	-1.0774	10.728	0	0	0	0
0.91333	-12.525	-0.99579	10.791	0	0	0	0
0.88822	-12.545	-0.90552	10.87	0	0	0	0
0.86358	-12.567	-0.81	10.948	0	0	0	0
0.83957	-12.591	-0.712	11.013	0	0	0	0
0.81548	-12.62	-0.61356	11.064	0	0	0	0
0.7902	-12.655	-0.51531	11.106	0	0	0	0
0.76284	-12.695	-0.41647	11.138	0	0	0	0
0.733	-12.74	-0.31643	11.16	0	0	0	0
0.70081	-12.787	-0.2168	11.169	-0.26076	11.103	0	0
0.66717	-12.836	-0.12219	11.165	0	0	0	0
0.63386	-12.885	-0.037752	11.149	0	0	0	0
0.60283	-12.932	0.034355	11.126	0	0	0	0
0.57525	-12.975	0.096374	11.104	0	0	0	0
0.55129	-13.012	0.15414	11.089	0	0	0	0
0.53016	-13.041	0.21453	11.085	0	0	0	0
0.51022	-13.064	0.28202	11.094	0	0	0	0
0.48957	-13.082	0.35715	11.116	0	0	0	0
0.46694	-13.097	0.43852	11.15	0	0	0	0
0.44242	-13.113	0.52506	11.189	0	0	0	0
0.41731	-13.133	0.61588	11.224	0	0	0	0
0.39322	-13.158	0.70928	11.251	0	0	0	0
0.37121	-13.188	0.8028	11.268	0	0	0.81098	11.243
0.3515	-13.225	0.89367	11.278	0	0	0	0
0.33386	-13.264	0.97866	11.285	0	0	0	0
0.31822	-13.304	1.0543	11.294	0	0	0	0
0.30478	-13.339	1.1176	11.312	0	0	0	0
0.29377	-13.369	1.1677	11.343	0	0	0	0
0.28505	-13.392	1.2056	11.384	0	0	0	0
0.2781	-13.408	1.2341	11.424	0	0	0	0
0.27249	-13.418	1.2569	11.457	0	0	0	0
0.26824	-13.421	1.2773	11.48	0	0	0	0
0.26578	-13.419	1.2982	11.493	0	0	0	0
0.26534	-13.412	1.3215	11.503	0	0	0	0
0.26693	-13.403	1.348	11.514	0	0	0	0
0.27101	-13.395	1.3773	11.532	0	0	0	0
0.27903	-13.388	1.408	11.559	0	0	0	0
0.29347	-13.38	1.4379	11.596	0	0	0	0
0.31785	-13.368	1.4646	11.638	0	0	0	0
0.35644	-13.352	1.4863	11.678	0	0	0	0
0.41295	-13.331	1.5018	11.714	0	0	0	0
0.48875	-13.306	1.5115	11.748	0	0	0	0
0.58193	-13.281	1.5163	11.788	0	0	0	0
0.6875	-13.256	1.5173	11.843	0	0	0	0
0.79885	-13.228	1.5151	11.918	0	0	0	0
0.91009	-13.193	1.5101	12.014	0	0	0	0
1.0181	-13.149	1.5024	12.12	0	0	0	0
1.1223	-13.095	1.4919	12.222	0	0	0	0
1.2233	-13.035	1.4791	12.311	0	0	0	0
1.3205	-12.972	1.4636	12.387	0	0	0	0
1.4125	-12.91	1.4448	12.455	0	0	0	0
1.4975	-12.854	1.4214	12.523	0	0	0	0
1.5751	-12.807	1.3935	12.591	0	0	0	0
1.6459	-12.768	1.362	12.659	0	0	0	0
1.7102	-12.734	1.3281	12.725	0	0	0	0
1.7685	-12.701	1.2928	12.792	0	0	0	0
1.8217	-12.666	1.2562	12.861	0	0	0	0
1.8716	-12.628	1.2186	12.928	0	0	0	0
1.9201	-12.587	1.1814	12.985	0	0	0	0
1.9683	-12.544	1.1466	13.028	0	0	0	0
2.0168	-12.501	1.1158	13.056	0	0	0	0
2.0655	-12.46	1.0898	13.068	0	0	0	0
2.1135	-12.422	1.0686	13.068	0	0	0	0
2.1593	-12.389	1.0513	13.058	0	0	0	0
2.202	-12.363	1.0358	13.041	0	0	0	0
2.2402	-12.345	1.0191	13.021	0	0	0	0
2.2729	-12.33	0.99843	13.003	0	0	0	0
2.3004	-12.315	0.9723	12.998	2.3095	-12.298	0	0
2.3245	-12.294	0.94091	13.019	0	0	0	0
2.3475	-12.264	0.90541	13.077	0	0	0	0
2.3717	-12.223	0.86749	13.17	0	0	0	0
2.3982	-12.174	0.82976	13.284	0	0	0	0
2.4265	-12.12	0.79531	13.395	0	0	2.4291	-12.078
2.4545	-12.066	0.76622	13.484	0	0	0	0
2.4797	-12.018	0.74252	13.532	0	0	0	0
2.5005	-11.977	0.72281	13.53	0	0	0	0
2.5163	-11.943	0.70573	13.478	0	0	0	0
2.5274	-11.913	0.69111	13.394	0	0	0	0
2.5347	-11.89	0.67981	13.302	0	0	0	0
2.5391	-11.878	0.67263	13.223	0	0	0	0
2.5415	-11.879	0.66967	13.166	0	0	0	0
2.5433	-11.896	0.67057	13.13	0	0	0	0
2.5453	-11.928	0.67471	13.111	0	0	0	0
2.549	-11.97	0.68117	13.103	0	0	0	0
2.5555	-12.014	0.68874	13.102	0	0	0	0
2.5658	-12.056	0.69644	13.104	0	0	0	0
2.5796	-12.091	0.70405	13.106	0	0	0	0
2.5956	-12.118	0.71182	13.106	0	0	0	0
2.6119	-12.137	0.71974	13.105	0	0	0	0
2.6261	-12.151	0.72729	13.101	0	0	0	0
2.6344	-12.161	0.73386	13.098	0	0	0	0
2.6324	-12.169	0.73931	13.097	0	0	0	0
2.6161	-12.177	0.74439	13.101	0	0	0	0
2.5827	-12.187	0.75088	13.116	0	0	0	0
2.5305	-12.204	0.76125	13.145	0	0	0	0
2.4598	-12.233	0.77805	13.193	0	0	0	0
2.3734	-12.274	0.80298	13.259	0	0	0	0
2.2764	-12.327	0.83568	13.338	0	0	0	0
2.1744	-12.386	0.87296	13.411	0	0	0	0
2.0712	-12.446	0.91004	13.462	0	0	0	0
1.9685	-12.504	0.94302	13.481	0	0	0	0
1.8667	-12.557	0.97052	13.471	1.0054	13.355	0	0
1.765	-12.605	0.9939	13.437	0	0	0	0
1.6627	-12.646	1.0167	13.383	0	0	0	0
1.5589	-12.679	1.0432	13.309	0	0	0	0
1.4543	-12.702	1.0771	13.217	0	0	0	0
1.3509	-12.714	1.1197	13.115	0	0	0	0
1.2518	-12.719	1.17	13.018	0	0	0	0
1.161	-12.719	1.2254	12.942	0	0	0	0
1.0814	-12.718	1.2838	12.899	0	0	0	0
1.0133	-12.717	1.3436	12.89	0	0	0	0
0.95532	-12.717	1.4038	12.905	0	0	0	0
0.9052	-12.717	1.4624	12.924	0	0	0	0
0.86073	-12.714	1.5168	12.929	0	0	0	0
0.81961	-12.706	1.564	12.909	0	0	0	0
0.77902	-12.691	1.6009	12.858	0	0	0	0
0.73563	-12.668	1.6256	12.779	0	0	0	0
0.68655	-12.636	1.6373	12.684	0	0	0	0
0.63045	-12.598	1.6363	12.593	0	0	0	0
0.56807	-12.557	1.6244	12.523	0	0	0	0
0.50199	-12.521	1.6058	12.483	0	0	1.567	12.325
0.43585	-12.495	1.5867	12.467	0	0	0	0
0.37343	-12.482	1.5733	12.461	0	0	0	0
0.31809	-12.48	1.5703	12.449	0	0	0	0
0.27216	-12.487	1.5804	12.426	0	0	0	0
0.23609	-12.497	1.6046	12.394	0	0	0	0
0.20807	-12.508	1.6417	12.358	0	0	0	0
0.18493	-12.518	1.6885	12.324	0	0	0	0
0.16345	-12.525	1.7403	12.295	0	0	0	0
0.14133	-12.526	1.7926	12.27	0	0	0	0
0.11767	-12.517	1.8431	12.244	0	0	0	0
0.092348	-12.497	1.8903	12.208	0	0	0	0
0.065161	-12.47	1.9317	12.16	0	0	0	0
0.03522	-12.442	1.9626	12.107	0	0	0	0
0.000433	-12.422	1.979	12.059	0	0	0	0
-0.042734	-12.416	1.9802	12.028	0	0	0	0
-0.098335	-12.427	1.9691	12.018	0	0	0	0
-0.16904	-12.452	1.9498	12.034	0	0	0	0
-0.25471	-12.485	1.9243	12.076	0	0	0	0
-0.35246	-12.521	1.8933	12.143	0	0	0	0
-0.45794	-12.554	1.8569	12.23	0	0	0	0
-0.56651	-12.583	1.8157	12.327	0	0	0	0
-0.67346	-12.608	1.7706	12.424	0	0	0	0
-0.77338	-12.629	1.7228	12.513	0	0	0	0
-0.86052	-12.644	1.6736	12.585	0	0	0	0
-0.93045	-12.652	1.6242	12.637	0	0	0	0
-0.98171	-12.653	1.5756	12.669	0	0	0	0
-1.0161	-12.649	1.5285	12.687	0	0	0	0
-1.0373	-12.64	1.483	12.695	0	0	0	0
-1.0494	-12.626	1.4391	12.701	0	0	0	0
-1.0558	-12.607	1.3971	12.709	0	0	0	0
-1.0581	-12.584	1.3572	12.725	0	0	0	0
-1.0567	-12.56	1.3195	12.751	0	0	0	0
-1.0509	-12.537	1.2841	12.79	0	0	0	0
-1.0398	-12.518	1.2512	12.84	0	0	0	0
-1.0236	-12.505	1.2204	12.896	0	0	0	0
-1.0039	-12.496	1.1914	12.948	0	0	0	0
-0.98302	-12.492	1.1637	12.994	0	0	0	0
-0.96273	-12.489	1.1372	13.036	0	0	0	0
-0.94346	-12.488	1.1118	13.08	-0.93051	-12.429	0	0
-0.92432	-12.486	1.0884	13.136	0	0	0	0
-0.90366	-12.482	1.0679	13.209	0	0	0	0
-0.8792	-12.473	1.0501	13.299	0	0	0	0
-0.84814	-12.459	1.0336	13.397	0	0	0	0
-0.80747	-12.44	1.0172	13.483	0	0	0	0
-0.7545	-12.416	1.0003	13.538	0	0	0	0
-0.68758	-12.39	0.98295	13.554	0	0	-0.71815	-12.337
-0.60701	-12.365	0.96541	13.537	0	0	0	0
-0.51554	-12.344	0.94827	13.498	0	0	0	0
-0.41772	-12.33	0.93203	13.448	0	0	0	0
-0.31897	-12.325	0.91682	13.392	0	0	0	0
-0.22504	-12.328	0.90252	13.332	0	0	0	0
-0.14169	-12.336	0.88928	13.274	0	0	0	0
-0.073763	-12.346	0.87783	13.226	0	0	0	0
-0.023583	-12.355	0.86914	13.2	0	0	0	0
0.009838	-12.363	0.86399	13.202	0	0	0	0
0.03005	-12.37	0.86304	13.235	0	0	0	0
0.04147	-12.376	0.86715	13.29	0	0	0	0
0.048019	-12.382	0.87796	13.356	0	0	0	0
0.052507	-12.386	0.89803	13.421	0	0	0	0
0.056637	-12.388	0.92988	13.479	0	0	0	0
0.061404	-12.387	0.97405	13.525	0	0	0	0
0.067647	-12.385	1.0287	13.555	0	0	0	0
0.076473	-12.383	1.0913	13.574	0	0	0	0
0.089168	-12.382	1.1594	13.593	0	0	0	0
0.10659	-12.385	1.2302	13.614	0	0	0	0
0.12855	-12.39	1.2999	13.633	0	0	0	0
0.15368	-12.4	1.3642	13.647	0	0	0	0
0.17995	-12.414	1.4206	13.651	0	0	0	0
0.20527	-12.432	1.4688	13.646	0	0	0	0
0.22794	-12.452	1.5105	13.633	1.5185	13.614	0	0
0.24658	-12.475	1.5479	13.612	0	0	0	0
0.26029	-12.499	1.5836	13.586	0	0	0	0
0.26901	-12.523	1.6204	13.554	0	0	0	0
0.27353	-12.548	1.6611	13.511	0	0	0	0
0.27509	-12.576	1.7084	13.458	0	0	0	0
0.27508	-12.607	1.764	13.404	0	0	0	0
0.27483	-12.641	1.8274	13.363	0	0	0	0
0.27522	-12.676	1.8959	13.341	0	0	0	0
0.27631	-12.709	1.9636	13.338	0	0	0	0
0.27747	-12.739	2.0232	13.346	0	0	0	0
0.27823	-12.762	2.0695	13.354	0	0	0	0
0.27854	-12.777	2.1009	13.349	0	0	0	0
0.27864	-12.786	2.1201	13.326	0	0	0	0
0.27877	-12.79	2.1314	13.287	0	0	0	0
0.27905	-12.791	2.1391	13.237	0	0	0	0
0.27951	-12.791	2.1463	13.177	0	0	0	0
0.28002	-12.79	2.1543	13.11	0	0	2.1387	13.2
0.28032	-12.79	2.1624	13.042	0	0	0	0
0.27994	-12.792	2.1699	12.979	0	0	0	0
0.27822	-12.796	2.1764	12.927	0	0	0	0
0.27435	-12.8	2.1833	12.883	0	0	0	0
0.26754	-12.804	2.1927	12.847	0	0	0	0
0.25739	-12.806	2.2073	12.815	0	0	0	0
0.24421	-12.803	2.2294	12.79	0	0	0	0
0.22888	-12.793	2.2594	12.781	0	0	0	0
0.21236	-12.773	2.295	12.796	0	0	0	0
0.19554	-12.745	2.331	12.836	0	0	0	0
0.1792	-12.711	2.3615	12.893	0	0	0	0
0.16351	-12.674	2.381	12.954	0	0	0	0
0.14773	-12.636	2.3865	13.004	0	0	0	0
0.13062	-12.602	2.3771	13.031	0	0	0	0
0.11111	-12.575	2.3541	13.031	0	0	0	0
0.088624	-12.556	2.3203	13.01	0	0	0	0
0.063103	-12.546	2.28	12.979	0	0	0	0
0.034809	-12.542	2.2379	12.95	0	0	0	0
0.004087	-12.541	2.198	12.928	0	0	0	0
-0.028952	-12.538	2.1626	12.913	0	0	0	0
-0.064951	-12.531	2.1317	12.905	0	0	0	0
-0.10564	-12.517	2.1041	12.902	0	0	0	0
-0.15363	-12.497	2.0777	12.902	0	0	0	0
-0.21163	-12.472	2.0507	12.905	0	0	0	0
-0.28105	-12.445	2.0223	12.912	0	0	0	0
-0.36074	-12.417	1.9926	12.925	0	0	0	0
-0.44671	-12.39	1.961	12.946	0	0	0	0
-0.53339	-12.367	1.9259	12.98	0	0	0	0
-0.61542	-12.35	1.8852	13.027	0	0	0	0
-0.68885	-12.339	1.8377	13.087	0	0	0	0
-0.75124	-12.332	1.7831	13.152	0	0	0	0
-0.80164	-12.327	1.7227	13.214	0	0	0	0
-0.84054	-12.324	1.6588	13.264	0	0	0	0
-0.86933	-12.322	1.5941	13.3	0	0	0	0
-0.88959	-12.321	1.5314	13.325	0	0	0	0
-0.90303	-12.319	1.4734	13.34	0	0	0	0
-0.91173	-12.315	1.4212	13.348	0	0	0	0
-0.91794	-12.304	1.3736	13.353	0	0	0	0
-0.92356	-12.285	1.3282	13.357	0	0	0	0
-0.92955	-12.258	1.2828	13.36	-0.9292	-12.225	0	0
-0.93606	-12.223	1.2376	13.364	0	0	0	0
-0.94277	-12.185	1.1949	13.369	0	0	0	0
-0.94933	-12.144	1.1577	13.374	0	0	0	0
-0.95536	-12.105	1.1271	13.379	0	0	0	0
-0.96036	-12.067	1.1014	13.385	0	0	0	0
-0.96386	-12.033	1.0784	13.393	0	0	0	0
-0.96562	-12.004	1.0569	13.404	0	0	0	0
-0.96562	-11.98	1.0368	13.416	0	0	0	0
-0.96389	-11.959	1.0182	13.43	0	0	0	0
-0.96031	-11.94	1.0009	13.44	0	0	0	0
-0.95444	-11.921	0.98423	13.442	0	0	0	0
-0.94538	-11.899	0.96803	13.427	0	0	0	0
-0.93175	-11.873	0.95297	13.387	0	0	0	0
-0.91195	-11.843	0.94023	13.324	0	0	0	0
-0.88513	-11.812	0.93061	13.254	0	0	0	0
-0.85236	-11.784	0.92418	13.197	0	0	0	0
-0.81674	-11.762	0.92044	13.163	0	0	-0.81208	-11.702
-0.78206	-11.746	0.91883	13.152	0	0	0	0
-0.75141	-11.736	0.91885	13.157	0	0	0	0
-0.72635	-11.731	0.91978	13.167	0	0	0	0
-0.70688	-11.729	0.92061	13.166	0	0	0	0
-0.69191	-11.726	0.92073	13.14	0	0	0	0
-0.67949	-11.721	0.92078	13.083	0	0	0	0
-0.66694	-11.711	0.92223	13.007	0	0	0	0
-0.65131	-11.694	0.92601	12.927	0	0	0	0
-0.63017	-11.671	0.93193	12.86	0	0	0	0
-0.60206	-11.642	0.93906	12.818	0	0	0	0
-0.56659	-11.609	0.94594	12.807	0	0	0	0
-0.52438	-11.574	0.95022	12.825	0	0	0	0
-0.47701	-11.539	0.94824	12.87	0	0	0	0
-0.42686	-11.506	0.93506	12.932	0	0	0	0
-0.37692	-11.48	0.90574	13.003	0	0	0	0
-0.33003	-11.466	0.8573	13.076	0	0	0	0
-0.2881	-11.466	0.79011	13.151	0	0	0	0
-0.25209	-11.484	0.70842	13.227	0	0	0	0
-0.22251	-11.518	0.61964	13.301	0	0	0	0
-0.19941	-11.565	0.53121	13.363	0	0	0	0
-0.18197	-11.619	0.44722	13.396	0	0	0	0
-0.16873	-11.674	0.36822	13.387	0	0	0	0
-0.15846	-11.727	0.29344	13.33	0	0	0	0
-0.15035	-11.776	0.22206	13.227	0	0	0	0
-0.14342	-11.821	0.15327	13.087	0	0	0	0
-0.13638	-11.866	0.086283	12.924	0	0	0	0
-0.12797	-11.912	0.020202	12.754	0	0	0	0
-0.11741	-11.959	-0.046399	12.59	0	0	0	0
-0.10469	-12.008	-0.11518	12.44	0	0	0	0
-0.090502	-12.057	-0.18792	12.305	0	0	0	0
-0.075845	-12.103	-0.26718	12.181	0	0	0	0
-0.061404	-12.144	-0.35646	12.065	0	0	0	0
-0.047146	-12.182	-0.4588	11.955	0	0	0	0
-0.032483	-12.217	-0.57517	11.855	0	0	0	0
-0.016861	-12.253	-0.70369	11.771	0	0	0	0
-9.6e-05	-12.293	-0.83985	11.709	0	0	0	0
0.017962	-12.336	-0.97696	11.669	0	0	0	0
0.03794	-12.386	-1.107	11.639	0	0	0	0
0.060742	-12.44	-1.2219	11.605	-1.3224	11.521	0	0
0.086777	-12.498	-1.316	11.551	0	0	0	0
0.11553	-12.556	-1.3883	11.467	0	0	0	0
0.14568	-12.613	-1.4428	11.358	0	0	0	0
0.17532	-12.666	-1.4855	11.243	0	0	0	0
0.20224	-12.713	-1.5216	11.143	0	0	0	0
0.22464	-12.752	-1.5531	11.071	0	0	0	0
0.24189	-12.779	-1.5804	11.026	0	0	0	0
0.25473	-12.795	-1.6029	11.004	0	0	0	0
0.26481	-12.801	-1.6211	10.998	0	0	0	0
0.27405	-12.801	-1.637	11.002	0	0	0	0
0.28429	-12.799	-1.6534	11.011	0	0	0	0
0.29703	-12.798	-1.6727	11.022	0	0	0	0
0.31327	-12.803	-1.6959	11.033	0	0	-1.7422	11.003
0.33298	-12.816	-1.7234	11.042	0	0	0	0
0.35496	-12.838	-1.7564	11.046	0	0	0	0
0.37741	-12.867	-1.7969	11.043	0	0	0	0
0.39892	-12.898	-1.8462	11.03	0	0	0	0
0.41885	-12.929	-1.9049	11.003	0	0	0	0
0.4373	-12.955	-1.9723	10.964	0	0	0	0
0.45506	-12.974	-2.0464	10.914	0	0	0	0
0.47319	-12.984	-2.1232	10.864	0	0	0	0
0.49224	-12.986	-2.1955	10.823	0	0	0	0
0.51122	-12.98	-2.2551	10.792	0	0	0	0
0.52718	-12.967	-2.2965	10.77	0	0	0	0
0.53569	-12.945	-2.3194	10.755	0	0	0	0
0.5315	-12.914	-2.3288	10.751	0	0	0	0
0.50915	-12.873	-2.3324	10.763	0	0	0	0
0.46408	-12.825	-2.3371	10.799	0	0	0	0
0.39466	-12.774	-2.3473	10.863	0	0	0	0
0.30368	-12.722	-2.3641	10.951	0	0	0	0
0.19804	-12.674	-2.3855	11.058	0	0	0	0
0.086955	-12.63	-2.4063	11.168	0	0	0	0
-0.020361	-12.59	-2.4196	11.264	0	0	0	0
-0.11737	-12.556	-2.4192	11.332	0	0	0	0
-0.20225	-12.533	-2.4023	11.37	0	0	0	0
-0.27764	-12.526	-2.3682	11.382	0	0	0	0
-0.34843	-12.538	-2.3178	11.378	0	0	0	0
-0.41949	-12.57	-2.253	11.368	0	0	0	0
-0.49476	-12.616	-2.177	11.366	0	0	0	0
-0.57666	-12.668	-2.0945	11.377	0	0	0	0
-0.66569	-12.721	-2.0099	11.403	0	0	0	0
-0.76118	-12.768	-1.925	11.435	-0.74526	-12.765	0	0
-0.86229	-12.808	-1.8394	11.471	0	0	0	0
-0.96784	-12.841	-1.7538	11.511	0	0	0	0
-1.0756	-12.871	-1.6705	11.562	0	0	0	0
-1.1825	-12.898	-1.5925	11.616	0	0	0	0
-1.2852	-12.926	-1.5203	11.657	0	0	0	0
-1.3803	-12.952	-1.4528	11.667	0	0	0	0
-1.4651	-12.977	-1.3885	11.644	0	0	0	0
-1.5386	-12.997	-1.3263	11.6	0	0	0	0
-1.6017	-13.013	-1.2648	11.552	0	0	0	0
-1.6564	-13.023	-1.203	11.514	0	0	0	0
-1.7045	-13.027	-1.1396	11.494	0	0	0	0
-1.7473	-13.023	-1.0748	11.498	0	0	0	0
-1.7851	-13.012	-1.0093	11.53	0	0	0	0
-1.8186	-12.993	-0.94272	11.586	0	0	0	0
-1.8488	-12.965	-0.87213	11.655	0	0	0	0
-1.8769	-12.927	-0.79421	11.725	0	0	0	0
-1.904	-12.879	-0.70696	11.788	0	0	0	0
-1.9314	-12.825	-0.61066	11.84	0	0	-1.9215	-12.801
-1.9599	-12.767	-0.50814	11.877	0	0	0	0
-1.99	-12.709	-0.40483	11.898	0	0	0	0
-2.0206	-12.657	-0.30687	11.907	0	0	0	0
-2.0502	-12.615	-0.21853	11.917	0	0	0	0
-2.077	-12.588	-0.14195	11.94	0	0	0	0
-2.0999	-12.581	-0.077858	11.98	0	0	0	0
-2.1183	-12.594	-0.025442	12.024	0	0	0	0
-2.1325	-12.625	0.017659	12.053	0	0	0	0
-2.1438	-12.671	0.054278	12.058	0	0	0	0
-2.1538	-12.726	0.086858	12.047	0	0	0	0
-2.1638	-12.785	0.11836	12.035	0	0	0	0
-2.1746	-12.84	0.15351	12.035	0	0	0	0
-2.1855	-12.889	0.1982	12.049	0	0	0	0
-2.1949	-12.928	0.25725	12.076	0	0	0	0
-2.2007	-12.957	0.33289	12.107	0	0	0	0
-2.2005	-12.979	0.42446	12.13	0	0	0	0
-2.1924	-12.998	0.5279	12.134	0	0	0	0
-2.1746	-13.019	0.63555	12.118	0	0	0	0
-2.1457	-13.046	0.73848	12.084	0	0	0	0
-2.1053	-13.079	0.83007	12.044	0	0	0	0
-2.0549	-13.118	0.90748	12.011	0	0	0	0
-1.9987	-13.16	0.9713	12.002	0	0	0	0
-1.9415	-13.199	1.0249	12.028	0	0	0	0
-1.8868	-13.232	1.0732	12.085	0	0	0	0
-1.8362	-13.256	1.1205	12.157	0	0	0	0
-1.7896	-13.268	1.1697	12.223	0	0	0	0
-1.7447	-13.269	1.2217	12.268	0	0	0	0
-1.6988	-13.259	1.2763	12.29	0	0	0	0
-1.6495	-13.238	1.3317	12.301	0	0	0	0
-1.5946	-13.209	1.3852	12.311	0	0	0	0
-1.5325	-13.174	1.4328	12.326	0	0	0	0
-1.4617	-13.14	1.4711	12.342	0	0	0	0
-1.3819	-13.109	1.499	12.352	0	0	0	0
-1.2941	-13.085	1.5179	12.349	0	0	0	0
-1.2005	-13.069	1.5307	12.331	0	0	0	0
-1.1045	-13.06	1.5399	12.297	1.5142	12.352	0	0
-1.0097	-13.06	1.5473	12.249	0	0	0	0
-0.91892	-13.067	1.5534	12.196	0	0	0	0
-0.83354	-13.077	1.5582	12.146	0	0	0	0
-0.75417	-13.085	1.562	12.107	0	0	0	0
-0.68131	-13.088	1.5657	12.081	0	0	0	0
-0.61601	-13.084	1.5708	12.063	0	0	0	0
-0.55975	-13.072	1.5785	12.05	0	0	0	0
-0.51361	-13.057	1.5898	12.035	0	0	0	0
-0.47781	-13.041	1.6046	12.015	0	0	0	0
-0.45172	-13.028	1.6212	11.987	0	0	0	0
-0.43418	-13.018	1.6369	11.952	0	0	0	0
-0.42368	-13.012	1.6491	11.917	0	0	0	0
-0.41845	-13.008	1.6562	11.895	0	0	0	0
-0.41666	-13.007	1.6573	11.902	0	0	1.6736	11.723
-0.41681	-13.007	1.6522	11.948	0	0	0	0
-0.41781	-13.008	1.6425	12.03	0	0	0	0
-0.41906	-13.011	1.6307	12.13	0	0	0	0
-0.42038	-13.015	1.6196	12.218	0	0	0	0
-0.42192	-13.021	1.6102	12.266	0	0	0	0
-0.42405	-13.029	1.6016	12.265	0	0	0	0
-0.42717	-13.038	1.5917	12.229	0	0	0	0
-0.4314	-13.046	1.5783	12.179	0	0	0	0
-0.43615	-13.05	1.5593	12.134	0	0	0	0
-0.4403	-13.05	1.5343	12.103	0	0	0	0
-0.44288	-13.04	1.505	12.089	0	0	0	0
-0.44348	-13.019	1.4749	12.091	0	0	0	0
-0.44235	-12.984	1.4466	12.108	0	0	0	0
-0.44008	-12.931	1.4215	12.134	0	0	0	0
-0.43667	-12.861	1.3993	12.163	0	0	0	0
-0.4301	-12.776	1.3789	12.184	0	0	0	0
-0.41617	-12.679	1.3586	12.19	0	0	0	0
-0.38994	-12.574	1.3374	12.179	0	0	0	0
-0.34794	-12.467	1.3147	12.16	0	0	0	0
-0.28985	-12.365	1.2914	12.14	0	0	0	0
-0.21878	-12.275	1.27	12.124	0	0	0	0
-0.13942	-12.194	1.2532	12.113	0	0	0	0
-0.055723	-12.12	1.2415	12.105	0	0	0	0
0.030187	-12.048	1.2335	12.101	0	0	0	0
0.11822	-11.976	1.2261	12.098	0	0	0	0
0.21035	-11.899	1.2169	12.095	0	0	0	0
0.30985	-11.815	1.2039	12.093	0	0	0	0
0.41925	-11.723	1.1865	12.092	0	0	0	0
0.53798	-11.622	1.165	12.094	0	0	0	0
0.66226	-11.515	1.1404	12.102	0	0	0	0
0.78785	-11.404	1.1137	12.12	0	0	0	0
0.91245	-11.288	1.085	12.156	0	0	0	0
1.0361	-11.169	1.0545	12.214	0	0	0	0
1.1607	-11.049	1.0231	12.296	0	0	0	0
1.2892	-10.931	0.99315	12.397	0	0	0	0
1.4236	-10.82	0.96704	12.502	0	0	0	0
1.5628	-10.717	0.94539	12.59	0	0	0	0
1.7022	-10.62	0.92671	12.645	0	0	0	0
1.8366	-10.524	0.90816	12.667	0	0	0	0
1.963	-10.424	0.88699	12.664	0	0	0	0
2.0822	-10.317	0.86181	12.651	0	0	0	0
2.1986	-10.199	0.83305	12.646	0	0	0	0
2.3183	-10.067	0.80211	12.658	0	0	0	0
2.4476	-9.921	0.77022	12.687	0	0	0	0
2.5897	-9.7625	0.73796	12.723	0	0	0	0
2.7433	-9.5942	0.70571	12.756	0	0	0	0
2.9036	-9.4205	0.67427	12.783	0	0	0	0
3.0657	-9.2468	0.64514	12.802	0	0	0	0
3.2264	-9.0787	0.61996	12.813	0	0	0	0
3.3846	-8.9221	0.59951	12.819	3.3759	-8.829	0	0
3.541	-8.7808	0.58308	12.821	0	0	0	0
3.6966	-8.6552	0.56903	12.822	0	0	0	0
3.8514	-8.5415	0.55546	12.822	0	0	0	0
4.0047	-8.4338	0.54051	12.824	0	0	0	0
4.1555	-8.3256	0.52289	12.827	0	0	0	0
4.3044	-8.2122	0.50217	12.834	0	0	0	0
4.4525	-8.0928	0.47862	12.844	0	0	0	0
4.6017	-7.9698	0.45223	12.858	0	0	0	0
4.7536	-7.8485	0.42227	12.875	0	0	4.7627	-7.7552
4.9099	-7.7337	0.38813	12.891	0	0	0	0
5.0717	-7.6287	0.35079	12.903	0	0	0	0
5.2401	-7.5344	0.31289	12.906	0	0	0	0
5.415	-7.4509	0.27719	12.898	0	0	0	0
5.5944	-7.3776	0.24548	12.869	0	0	0	0
5.7758	-7.3119	0.21884	12.812	0	0	0	0
5.9577	-7.2492	0.19785	12.732	0	0	0	0
6.1388	-7.1844	0.18227	12.649	0	0	0	0
6.3163	-7.1143	0.17083	12.583	0	0	0	0
6.4868	-7.0393	0.16151	12.543	0	0	0	0
6.6476	-6.9626	0.15269	12.526	0	0	0	0
6.7973	-6.8889	0.14459	12.526	0	0	0	0
6.9354	-6.8215	0.13903	12.534	0	0	0	0
7.0625	-6.7612	0.13782	12.546	0	0	0	0
7.1804	-6.706	0.14167	12.56	0	0	0	0
7.2914	-6.6536	0.15101	12.574	0	0	0	0
7.3967	-6.602	0.16728	12.589	0	0	0	0
7.4966	-6.5509	0.19327	12.602	0	0	0	0
7.5906	-6.501	0.23201	12.612	0	0	0	0
7.6775	-6.4533	0.2846	12.61	0	0	0	0
7.7561	-6.4072	0.34818	12.589	0	0	0	0
7.8255	-6.3596	0.41678	12.542	0	0	0	0
7.8864	-6.3065	0.48515	12.468	0	0	0	0
7.9407	-6.2442	0.55082	12.373	0	0	0	0
7.9906	-6.1707	0.61259	12.266	0	0	0	0
8.0383	-6.0861	0.66975	12.16	0	0	0	0
8.0848	-5.9932	0.72344	12.069	0	0	0	0
8.1293	-5.8982	0.77627	12	0	0	0	0
8.1694	-5.8093	0.83047	11.955	0	0	0	0
8.2027	-5.7335	0.88691	11.923	0	0	0	0
8.2276	-5.6757	0.94482	11.888	0	0	0	0
8.2437	-5.6371	1.0025	11.837	0	0	0	0
8.2515	-5.6154	1.0586	11.765	0	0	0	0
8.2527	-5.6061	1.1131	11.678	0	0	0	0
8.2486	-5.6037	1.1652	11.579	0	0	0	0
8.241	-5.6029	1.2135	11.47	0	0	0	0
8.2317	-5.5991	1.258	11.354	0	0	0	0
8.223	-5.5881	1.3005	11.236	0	0	0	0
8.2173	-5.5673	1.3433	11.122	0	0	0	0
8.2156	-5.5355	1.3868	11.012	0	0	0	0
8.217	-5.494	1.4291	10.908	0	0	0	0
8.2184	-5.4459	1.4691	10.811	0	0	0	0
8.2147	-5.3964	1.5085	10.723	0.94098	6.4459	0	0
8.1995	-5.3508	1.5507	10.65	0	0	0	0
8.1669	-5.3114	1.5971	10.605	0	0	0	0
8.1124	-5.2776	1.6462	10.596	0	0	0	0
8.034	-5.2505	1.6948	10.62	0	0	0	0
7.9332	-5.2366	1.7405	10.665	0	0	0	0
7.8169	-5.2436	1.7821	10.716	0	0	1.146	6.1507
7.695	-5.2751	1.8197	10.753	0	0	0	0
7.5749	-5.3293	1.8538	10.751	0	0	0	0
7.4576	-5.402	1.8844	10.687	0	0	0	0
7.3407	-5.4863	1.9104	10.549	0	0	0	0
7.2206	-5.5737	1.9305	10.34	0	0	0	0
7.0944	-5.6569	1.9438	10.083	0	0	0	0
6.9605	-5.7318	1.9506	9.8078	0	0	0	0
6.8208	-5.7974	1.9517	9.5452	0	0	0	0
6.6803	-5.8554	1.948	9.3197	0	0	0	0
6.5447	-5.909	1.9412	9.1503	0	0	0	0
6.4175	-5.9607	1.9336	9.0485	0	0	0	0
6.2995	-6.0101	1.9275	9.0091	0	0	0	0
6.1883	-6.0555	1.9237	9.0063	0	0	0	0
6.0795	-6.1003	1.9215	9.0034	0	0	0	0
5.9672	-6.1545	1.9191	8.97	0	0	0	0
5.8487	-6.2265	1.9142	8.8915	0	0	0	0
5.7268	-6.3167	1.9045	8.7712	0	0	0	0
5.6077	-6.4188	1.8885	8.6289	0	0	0	0
5.4966	-6.5264	1.8655	8.4926	0	0	0	0
5.3957	-6.6368	1.8358	8.3838	0	0	0	0
5.3043	-6.7495	1.8005	8.309	0	0	0	0
5.2205	-6.8629	1.7607	8.2635	0	0	0	0
5.1414	-6.9728	1.7174	8.2381	0	0	0	0
5.0632	-7.0761	1.671	8.2234	0	0	0	0
4.9819	-7.1719	1.6225	8.2118	0	0	0	0
4.8955	-7.2606	1.5743	8.199	0	0	0	0
4.8055	-7.3423	1.5292	8.1815	0	0	0	0
4.7161	-7.4178	1.4891	8.1562	-0.59108	-1.5966	0	0
4.6328	-7.4876	1.4548	8.1232	0	0	-0.22256	-0.64549
