## Supplementary material for "How to control unpredictable others in court-net sports": Collegiate match data: u7_5_1.txt

-0.43857	12.729	3.5528	-12.406	0	0	-0.44003	12.757
-0.43873	12.734	3.5537	-12.397	0	0	0	0
-0.43788	12.719	3.5541	-12.387	0	0	0	0
-0.43601	12.686	3.5539	-12.377	0	0	0	0
-0.43332	12.638	3.5525	-12.367	0	0	0	0
-0.43028	12.583	3.55	-12.359	0	0	0	0
-0.42748	12.53	3.5459	-12.352	0	0	0	0
-0.42542	12.488	3.5397	-12.347	0	0	0	0
-0.42433	12.455	3.5311	-12.342	0	0	0	0
-0.42425	12.43	3.52	-12.335	0	0	0	0
-0.42516	12.408	3.5071	-12.324	0	0	0	0
-0.42695	12.385	3.4932	-12.311	0	0	0	0
-0.42934	12.359	3.4788	-12.298	0	0	0	0
-0.43179	12.336	3.464	-12.288	0	0	0	0
-0.4335	12.322	3.4474	-12.281	0	0	0	0
-0.43393	12.328	3.4273	-12.276	0	0	0	0
-0.43323	12.357	3.4018	-12.273	0	0	0	0
-0.43198	12.404	3.3695	-12.269	0.59477	-2.1883	0	0
-0.43045	12.464	3.3288	-12.263	0	0	0	0
-0.42831	12.533	3.2773	-12.252	0	0	0	0
-0.42484	12.606	3.2122	-12.237	0	0	0	0
-0.41925	12.679	3.1328	-12.218	0	0	0	0
-0.41092	12.751	3.0411	-12.199	0	0	0	0
-0.39932	12.827	2.9415	-12.187	0	0	0	0
-0.38425	12.909	2.8398	-12.184	0	0	0	0
-0.36634	12.997	2.742	-12.19	0	0	0	0
-0.34731	13.086	2.6526	-12.203	0	0	0	0
-0.32928	13.168	2.5746	-12.218	0	0	0	0
-0.31358	13.239	2.5097	-12.23	0	0	0	0
-0.29987	13.298	2.4587	-12.233	0	0	0	0
-0.28627	13.34	2.4205	-12.226	0	0	0	0
-0.27028	13.365	2.3936	-12.207	0	0	0	0
-0.24962	13.371	2.3763	-12.178	0	0	0	0
-0.22265	13.358	2.3672	-12.142	0	0	0	0
-0.18886	13.325	2.3648	-12.102	0	0	0	0
-0.14952	13.273	2.3672	-12.063	0	0	0	0
-0.10733	13.206	2.3725	-12.029	0	0	1.0925	-3.3025
-0.065367	13.133	2.3792	-12.004	0	0	0	0
-0.025894	13.062	2.3862	-11.986	0	0	0	0
0.010562	13.003	2.3927	-11.976	0	0	0	0
0.044926	12.956	2.398	-11.972	0	0	0	0
0.077884	12.925	2.4022	-11.971	0	0	0	0
0.10834	12.911	2.4051	-11.972	0	0	0	0
0.13386	12.911	2.4068	-11.974	0	0	0	0
0.15273	12.919	2.4075	-11.975	0	0	0	0
0.16545	12.926	2.4077	-11.977	0	0	0	0
0.17459	12.924	2.4079	-11.978	0	0	0	0
0.18396	12.906	2.4089	-11.978	0	0	0	0
0.19767	12.87	2.4114	-11.977	0	0	0	0
0.21934	12.818	2.4161	-11.976	0	0	0	0
0.25124	12.757	2.4235	-11.974	0	0	0	0
0.29447	12.697	2.4335	-11.97	0	0	0	0
0.34933	12.647	2.4449	-11.967	0	0	0	0
0.4148	12.608	2.4556	-11.964	0	0	0	0
0.48783	12.581	2.4627	-11.962	0	0	0	0
0.56368	12.562	2.463	-11.963	0	0	0	0
0.63698	12.549	2.4532	-11.965	0	0	0	0
0.70291	12.539	2.4309	-11.967	0	0	0	0
0.75826	12.53	2.3944	-11.97	0	0	0	0
0.80128	12.518	2.3435	-11.972	0	0	0	0
0.83108	12.5	2.2797	-11.976	0	0	0	0
0.84822	12.472	2.2073	-11.983	0	0	0	0
0.85491	12.432	2.1314	-11.995	0	0	0	0
0.85432	12.382	2.0562	-12.012	0	0	0	0
0.84966	12.327	1.9827	-12.034	0	0	0	0
0.84334	12.276	1.9098	-12.06	0	0	0	0
0.83675	12.236	1.8358	-12.088	0	0	0	0
0.83073	12.209	1.7597	-12.118	0	0	0	0
0.82598	12.192	1.6811	-12.149	0	0	0	0
0.82281	12.185	1.6007	-12.184	0	0	0	0
0.82095	12.185	1.5198	-12.223	0.4721	2.6901	0	0
0.81968	12.193	1.4392	-12.268	0	0	0	0
0.818	12.211	1.3598	-12.32	0	0	0	0
0.81476	12.241	1.2816	-12.379	0	0	0	0
0.80886	12.284	1.2049	-12.447	0	0	0	0
0.79953	12.338	1.1299	-12.519	0	0	0	0
0.78651	12.397	1.0565	-12.594	0	0	0	0
0.76963	12.451	0.98444	-12.666	0	0	0	0
0.74799	12.493	0.91378	-12.733	0	0	0	0
0.72016	12.522	0.84581	-12.791	0	0	0	0
0.68547	12.538	0.7832	-12.84	0	0	0	0
0.64538	12.544	0.72878	-12.879	0	0	0	0
0.60357	12.542	0.68427	-12.911	0	0	0	0
0.56388	12.536	0.65004	-12.936	0	0	0	0
0.5281	12.53	0.62539	-12.956	0	0	0	0
0.49582	12.53	0.60856	-12.972	0	0	0	0
0.466	12.539	0.59705	-12.983	0	0	0	0
0.43811	12.555	0.58818	-12.991	0	0	0	0
0.41242	12.571	0.57982	-12.996	0	0	0	0
0.39019	12.582	0.57101	-12.999	0	0	0	0
0.37317	12.586	0.56197	-12.999	0	0	0	0
0.36266	12.579	0.55348	-12.998	0	0	0	0
0.35914	12.563	0.54617	-12.997	0	0	0	0
0.36263	12.539	0.54032	-12.995	0	0	0	0
0.3727	12.513	0.53589	-12.993	0	0	0	0
0.38769	12.496	0.53278	-12.99	0	0	0	0
0.40458	12.495	0.53082	-12.986	0	0	0.39362	12.286
0.41996	12.511	0.5298	-12.98	0	0	0	0
0.43048	12.539	0.52946	-12.971	0	0	0	0
0.43258	12.568	0.52959	-12.96	0	0	0	0
0.42272	12.592	0.52999	-12.947	0	0	0	0
0.39842	12.608	0.53053	-12.937	0	0	0	0
0.35889	12.611	0.5312	-12.932	0	0	0	0
0.30468	12.596	0.53234	-12.936	0	0	0	0
0.23763	12.558	0.53462	-12.947	0	0	0	0
0.16136	12.494	0.53879	-12.963	0	0	0	0
0.081583	12.408	0.54519	-12.982	0	0	0	0
0.004802	12.311	0.55332	-13	0	0	0	0
-0.063799	12.222	0.56154	-13.016	0	0	0	0
-0.12176	12.154	0.5671	-13.025	0	0	0	0
-0.16952	12.109	0.5665	-13.027	0	0	0	0
-0.20989	12.085	0.55591	-13.021	0	0	0	0
-0.2464	12.077	0.53155	-13.007	0	0	0	0
-0.28095	12.078	0.49022	-12.987	0	0	0	0
-0.31293	12.084	0.42972	-12.968	0	0	0	0
-0.3407	12.093	0.34932	-12.955	0	0	0	0
-0.36331	12.105	0.25074	-12.954	0	0	0	0
-0.38052	12.122	0.13914	-12.97	0	0	0	0
-0.39207	12.147	0.022366	-13.005	0	0	0	0
-0.39727	12.183	-0.092785	-13.058	0	0	0	0
-0.39522	12.232	-0.20403	-13.124	0	0	0	0
-0.38539	12.292	-0.31309	-13.2	0	0	0	0
-0.36777	12.362	-0.42287	-13.278	0	0	0	0
-0.34236	12.44	-0.53565	-13.355	0	0	0	0
-0.30859	12.532	-0.65249	-13.427	0	0	0	0
-0.26603	12.64	-0.77255	-13.491	0	0	0	0
-0.21559	12.759	-0.89319	-13.547	0	0	0	0
-0.15926	12.875	-1.0121	-13.595	0	0	0	0
-0.098782	12.97	-1.1291	-13.637	0	0	0	0
-0.035593	13.031	-1.2445	-13.675	0	0	0	0
0.028002	13.056	-1.3574	-13.711	-1.3552	-13.684	0	0
0.088156	13.057	-1.4655	-13.745	0	0	0	0
0.14074	13.048	-1.5656	-13.776	0	0	0	0
0.18398	13.039	-1.655	-13.801	0	0	0	0
0.21961	13.027	-1.7324	-13.82	0	0	0	0
0.2512	13.007	-1.7984	-13.831	0	0	0	0
0.28197	12.978	-1.8547	-13.835	0	0	0	0
0.31339	12.942	-1.9029	-13.836	0	0	0	0
0.34482	12.897	-1.9443	-13.834	0	0	0	0
0.37439	12.843	-1.9801	-13.83	0	0	0	0
0.40064	12.781	-2.0109	-13.825	0	0	0	0
0.42386	12.717	-2.0384	-13.82	0	0	0	0
0.44586	12.659	-2.0645	-13.812	0	0	0	0
0.46858	12.613	-2.0913	-13.799	0	0	0	0
0.49331	12.578	-2.1204	-13.778	0	0	0	0
0.52114	12.553	-2.1526	-13.745	0	0	0	0
0.55343	12.537	-2.1884	-13.698	0	0	0	0
0.59144	12.527	-2.2282	-13.637	0	0	-2.201	-13.683
0.63533	12.526	-2.2721	-13.566	0	0	0	0
0.68416	12.535	-2.3197	-13.492	0	0	0	0
0.7366	12.561	-2.37	-13.42	0	0	0	0
0.79119	12.608	-2.4207	-13.36	0	0	0	0
0.84611	12.677	-2.4688	-13.316	0	0	0	0
0.89957	12.764	-2.5111	-13.294	0	0	0	0
0.95027	12.858	-2.5461	-13.297	0	0	0	0
0.99758	12.945	-2.5732	-13.325	0	0	0	0
1.0413	13.015	-2.5932	-13.377	0	0	0	0
1.0814	13.062	-2.6077	-13.444	0	0	0	0
1.1175	13.088	-2.6186	-13.52	0	0	0	0
1.149	13.098	-2.6262	-13.595	0	0	0	0
1.175	13.098	-2.6296	-13.664	0	0	0	0
1.1956	13.094	-2.6271	-13.722	0	0	0	0
1.212	13.09	-2.6169	-13.77	0	0	0	0
1.226	13.086	-2.5974	-13.81	0	0	0	0
1.2389	13.085	-2.5678	-13.844	0	0	0	0
1.2502	13.086	-2.5289	-13.877	0	0	0	0
1.2583	13.088	-2.483	-13.909	0	0	0	0
1.2608	13.086	-2.4338	-13.941	0	0	0	0
1.2557	13.077	-2.3854	-13.971	0	0	0	0
1.2407	13.052	-2.3409	-13.996	0	0	0	0
1.2145	13.006	-2.3013	-14.011	0	0	0	0
1.1779	12.933	-2.2641	-14.015	0	0	0	0
1.134	12.83	-2.225	-14.006	0	0	0	0
1.0877	12.702	-2.1791	-13.986	0	0	0	0
1.0421	12.555	-2.1228	-13.953	0	0	0	0
0.99794	12.394	-2.0534	-13.913	0	0	0	0
0.95521	12.227	-1.9702	-13.867	0	0	0	0
0.91476	12.062	-1.8752	-13.82	0	0	0	0
0.87858	11.9	-1.7731	-13.776	0	0	0	0
0.8486	11.739	-1.6701	-13.734	0	0	0	0
0.8251	11.577	-1.5709	-13.692	0	0	0	0
0.80661	11.415	-1.4782	-13.646	0	0	0	0
0.79095	11.256	-1.3927	-13.594	0.80142	11.28	0	0
0.77612	11.105	-1.3139	-13.534	0	0	0	0
0.76074	10.961	-1.2404	-13.465	0	0	0	0
0.74438	10.828	-1.1707	-13.393	0	0	0	0
0.72774	10.713	-1.1047	-13.321	0	0	0	0
0.7124	10.624	-1.0438	-13.255	0	0	0	0
0.70009	10.563	-0.98968	-13.199	0	0	0	0
0.69172	10.525	-0.94369	-13.151	0	0	0	0
0.68725	10.494	-0.90656	-13.112	0	0	0	0
0.6861	10.455	-0.87855	-13.078	0	0	0.6823	10.446
0.68747	10.391	-0.8594	-13.045	0	0	0	0
0.6905	10.288	-0.8478	-13.009	0	0	0	0
0.69418	10.141	-0.84125	-12.967	0	0	0	0
0.69725	9.9597	-0.83624	-12.923	0	0	0	0
0.69828	9.7616	-0.82911	-12.879	0	0	0	0
0.69599	9.5628	-0.81704	-12.842	0	0	0	0
0.68956	9.375	-0.79862	-12.815	0	0	0	0
0.67895	9.2114	-0.77393	-12.801	0	0	0	0
0.66507	9.0858	-0.74456	-12.799	0	0	0	0
0.64945	9.0087	-0.7133	-12.802	0	0	0	0
0.63333	8.9824	-0.68317	-12.806	0	0	0	0
0.61687	9.0015	-0.65647	-12.808	0	0	0	0
0.59931	9.0541	-0.63448	-12.805	0	0	0	0
0.58002	9.1206	-0.61766	-12.796	0	0	0	0
0.55953	9.1733	-0.60602	-12.781	0	0	0	0
0.53921	9.182	-0.59985	-12.758	0	0	0	0
0.52006	9.127	-0.60016	-12.728	0	0	0	0
0.50209	9.008	-0.60853	-12.69	0	0	0	0
0.48467	8.8435	-0.62625	-12.644	0	0	0	0
0.46745	8.6625	-0.65354	-12.591	0	0	0	0
0.45112	8.4939	-0.68897	-12.53	0	0	0	0
0.43725	8.3592	-0.72952	-12.464	0	0	0	0
0.42716	8.2688	-0.77194	-12.394	0	0	0	0
0.42106	8.2224	-0.81411	-12.324	0	0	0	0
0.41802	8.2146	-0.85479	-12.253	0	0	0	0
0.41642	8.2381	-0.89273	-12.18	0	0	0	0
0.41419	8.285	-0.92631	-12.103	0	0	0	0
0.40902	8.3462	-0.95318	-12.017	0	0	0	0
0.39846	8.413	-0.97026	-11.919	0	0	0	0
0.38019	8.4797	-0.97461	-11.808	0	0	0	0
0.35283	8.5434	-0.96498	-11.684	0	0	0	0
0.31693	8.6012	-0.94287	-11.549	0	0	0	0
0.27539	8.6504	-0.91231	-11.403	0	0	0	0
0.23267	8.692	-0.87854	-11.248	0	0	0	0
0.19356	8.7322	-0.84718	-11.085	-0.84972	-11.087	0	0
0.16206	8.7803	-0.82374	-10.919	0	0	0	0
0.14069	8.8467	-0.81269	-10.753	0	0	0	0
0.1302	8.9383	-0.81581	-10.594	0	0	0	0
0.12963	9.0535	-0.83127	-10.444	0	0	0	0
0.13685	9.179	-0.85394	-10.306	0	0	0	0
0.14895	9.2961	-0.87638	-10.18	0	0	0	0
0.16317	9.3937	-0.8904	-10.068	0	0	0	0
0.17823	9.4738	-0.88955	-9.9658	0	0	0	0
0.1948	9.548	-0.87155	-9.87	0	0	-0.92997	-9.8979
0.21466	9.6298	-0.8389	-9.7751	0	0	0	0
0.23933	9.7289	-0.79684	-9.6791	0	0	0	0
0.26888	9.8452	-0.7503	-9.5836	0	0	0	0
0.302	9.9674	-0.70209	-9.4905	0	0	0	0
0.33702	10.078	-0.65309	-9.3997	0	0	0	0
0.37275	10.161	-0.60319	-9.3085	0	0	0	0
0.4084	10.211	-0.55226	-9.2132	0	0	0	0
0.44279	10.228	-0.50084	-9.1121	0	0	0	0
0.47364	10.22	-0.45033	-9.0057	0	0	0	0
0.49803	10.198	-0.4027	-8.8956	0	0	0	0
0.51432	10.173	-0.35999	-8.7823	0	0	0	0
0.52363	10.162	-0.32364	-8.6653	0	0	0	0
0.52949	10.177	-0.29389	-8.5478	0	0	0	0
0.53599	10.222	-0.26999	-8.437	0	0	0	0
0.54631	10.288	-0.25113	-8.3397	0	0	0	0
0.56237	10.358	-0.23701	-8.2574	0	0	0	0
0.5851	10.426	-0.22754	-8.1886	0	0	0	0
0.61476	10.497	-0.22257	-8.13	0	0	0	0
0.65077	10.58	-0.22174	-8.0766	0	0	0	0
0.69136	10.678	-0.22442	-8.0222	0	0	0	0
0.7335	10.789	-0.22976	-7.963	0	0	0	0
0.77355	10.903	-0.23669	-7.8993	0	0	0	0
0.8087	11.007	-0.24425	-7.8352	0.80921	10.989	0	0
0.83762	11.091	-0.25182	-7.7758	0	0	0	0
0.85993	11.147	-0.25914	-7.7269	0	0	0	0
0.87602	11.168	-0.26584	-7.6939	0	0	0	0
0.88722	11.155	-0.27129	-7.6792	0	0	0	0
0.89565	11.118	-0.27505	-7.6805	0	0	0	0
0.90353	11.072	-0.2776	-7.6917	0	0	0	0
0.91263	11.032	-0.28027	-7.7059	0	0	0	0
0.92399	11.007	-0.28441	-7.7187	0	0	0	0
0.93869	11.004	-0.29091	-7.7285	0	0	0	0
0.9588	11.024	-0.30029	-7.736	0	0	0	0
0.98696	11.057	-0.3127	-7.7423	0	0	0	0
1.0246	11.086	-0.32785	-7.7489	0	0	0	0
1.07	11.098	-0.34529	-7.757	0	0	1.1032	11.225
1.1189	11.087	-0.36436	-7.7682	0	0	0	0
1.1664	11.059	-0.3843	-7.7854	0	0	0	0
1.2086	11.026	-0.40419	-7.8126	0	0	0	0
1.2435	11.002	-0.42285	-7.8542	0	0	0	0
1.2715	10.992	-0.43929	-7.9136	0	0	0	0
1.2955	11	-0.45372	-7.9919	0	0	0	0
1.32	11.023	-0.46749	-8.0883	0	0	0	0
1.3491	11.053	-0.48211	-8.201	0	0	0	0
1.3852	11.077	-0.49857	-8.3271	0	0	0	0
1.4286	11.079	-0.51708	-8.4612	0	0	0	0
1.478	11.048	-0.53703	-8.5939	0	0	0	0
1.5308	10.982	-0.55709	-8.7135	0	0	0	0
1.5833	10.884	-0.57552	-8.8099	0	0	0	0
1.6312	10.76	-0.59066	-8.8791	0	0	0	0
1.6702	10.617	-0.60121	-8.9241	0	0	0	0
1.6968	10.47	-0.60643	-8.9521	0	0	0	0
1.7093	10.341	-0.60589	-8.9712	0	0	0	0
1.7096	10.242	-0.59903	-8.9885	0	0	0	0
1.7021	10.173	-0.58421	-9.01	0	0	0	0
1.6922	10.123	-0.55807	-9.0416	0	0	0	0
1.6839	10.086	-0.51602	-9.0891	0	0	0	0
1.6788	10.059	-0.45383	-9.1575	0	0	0	0
1.6765	10.044	-0.36998	-9.2487	0	0	0	0
1.6747	10.045	-0.26777	-9.3592	0	0	0	0
1.6699	10.062	-0.15479	-9.4797	0	0	0	0
1.6577	10.096	-0.039087	-9.5998	0	0	0	0
1.6348	10.147	0.074522	-9.7143	0	0	0	0
1.5994	10.209	0.18468	-9.8239	0	0	0	0
1.5524	10.27	0.29203	-9.93	0	0	0	0
1.496	10.319	0.3983	-10.033	0	0	0	0
1.4333	10.352	0.5053	-10.132	0	0	0	0
1.3674	10.372	0.61292	-10.229	0	0	0	0
1.3013	10.383	0.71802	-10.324	0	0	0	0
1.2373	10.391	0.8162	-10.417	0	0	0	0
1.1766	10.402	0.90484	-10.509	0	0	0	0
1.1195	10.42	0.98366	-10.599	0	0	0	0
1.0646	10.45	1.0537	-10.686	1.0511	-10.706	0	0
1.0104	10.498	1.1165	-10.762	0	0	0	0
0.95564	10.564	1.1736	-10.825	0	0	0	0
0.90138	10.644	1.225	-10.876	0	0	0	0
0.85029	10.731	1.2696	-10.918	0	0	0	0
0.80602	10.816	1.3061	-10.953	0	0	0	0
0.7719	10.892	1.3336	-10.98	0	0	0	0
0.74898	10.953	1.3528	-10.998	0	0	0	0
0.73543	10.999	1.366	-11.005	0	0	0	0
0.72749	11.034	1.3772	-11.001	0	0	0	0
0.72062	11.068	1.3912	-10.985	0	0	0	0
0.71037	11.111	1.4124	-10.956	0	0	0	0
0.69305	11.171	1.4438	-10.915	0	0	0	0
0.66653	11.25	1.4854	-10.868	0	0	0	0
0.6309	11.347	1.534	-10.82	0	0	0	0
0.5884	11.459	1.5851	-10.782	0	0	1.6347	-10.696
0.54197	11.583	1.6353	-10.761	0	0	0	0
0.49373	11.709	1.6839	-10.759	0	0	0	0
0.445	11.824	1.732	-10.774	0	0	0	0
0.39732	11.922	1.7806	-10.799	0	0	0	0
0.35288	12.005	1.828	-10.825	0	0	0	0
0.31419	12.081	1.8694	-10.844	0	0	0	0
0.28318	12.157	1.8987	-10.85	0	0	0	0
0.26072	12.236	1.9104	-10.843	0	0	0	0
0.24609	12.314	1.9002	-10.829	0	0	0	0
0.23577	12.391	1.8662	-10.817	0	0	0	0
0.22302	12.469	1.8094	-10.816	0	0	0	0
0.19937	12.556	1.7346	-10.835	0	0	0	0
0.15708	12.654	1.6494	-10.879	0	0	0	0
0.091148	12.756	1.5621	-10.948	0	0	0	0
0.000472	12.845	1.4804	-11.033	0	0	0	0
-0.11154	12.901	1.4095	-11.121	0	0	0	0
-0.23799	12.909	1.3512	-11.203	0	0	0	0
-0.37153	12.876	1.3038	-11.273	0	0	0	0
-0.50687	12.826	1.2642	-11.329	0	0	0	0
-0.64049	12.78	1.2283	-11.373	0	0	0	0
-0.76919	12.751	1.1918	-11.408	0	0	0	0
-0.89089	12.746	1.1501	-11.437	0	0	0	0
-1.0071	12.766	1.1002	-11.462	0	0	0	0
-1.1235	12.813	1.0419	-11.485	0	0	0	0
-1.2475	12.888	0.97775	-11.508	0	0	0	0
-1.3837	12.99	0.91185	-11.534	0	0	0	0
-1.5319	13.114	0.84782	-11.564	0	0	0	0
-1.6883	13.253	0.78768	-11.602	0	0	0	0
-1.8491	13.391	0.73235	-11.647	0	0	0	0
-2.0119	13.513	0.68273	-11.699	0	0	0	0
-2.1756	13.614	0.64007	-11.754	0	0	0	0
-2.3401	13.69	0.60562	-11.808	0	0	0	0
-2.5045	13.732	0.57947	-11.857	0	0	0	0
-2.6653	13.724	0.56015	-11.901	0	0	0	0
-2.8164	13.668	0.54543	-11.94	0	0	0	0
-2.9522	13.582	0.53329	-11.974	0	0	0	0
-3.0707	13.491	0.52254	-12.004	0	0	0	0
-3.174	13.415	0.51324	-12.03	0	0	0	0
-3.2661	13.364	0.50673	-12.053	-3.268	13.245	0	0
-3.3537	13.338	0.50474	-12.072	0	0	0	0
-3.4448	13.332	0.50845	-12.088	0	0	0	0
-3.5462	13.336	0.5179	-12.1	0	0	0	0
-3.6608	13.343	0.53204	-12.109	0	0	0	0
-3.7866	13.344	0.54933	-12.119	0	0	-3.7258	13.352
-3.918	13.333	0.56847	-12.135	0	0	0	0
-4.049	13.309	0.58846	-12.159	0	0	0	0
-4.1758	13.278	0.60836	-12.19	0	0	0	0
-4.2972	13.247	0.62717	-12.224	0	0	0	0
-4.4127	13.227	0.64408	-12.258	0	0	0	0
-4.5217	13.218	0.65856	-12.288	0	0	0	0
-4.6239	13.223	0.67041	-12.311	0	0	0	0
-4.7188	13.24	0.67964	-12.327	0	0	0	0
-4.8067	13.271	0.68609	-12.334	0	0	0	0
-4.8894	13.317	0.6889	-12.334	0	0	0	0
-4.9691	13.38	0.68605	-12.328	0	0	0	0
-5.0469	13.457	0.67427	-12.317	0	0	0	0
-5.1217	13.542	0.64923	-12.3	0	0	0	0
-5.1907	13.623	0.60664	-12.277	0	0	0	0
-5.2507	13.691	0.54383	-12.248	0	0	0	0
-5.2979	13.739	0.46115	-12.213	0	0	0	0
-5.329	13.759	0.3625	-12.172	0	0	0	0
-5.342	13.744	0.2555	-12.131	0	0	0	0
-5.3376	13.691	0.15036	-12.096	0	0	0	0
-5.3204	13.611	0.056492	-12.071	0	0	0	0
-5.2958	13.524	-0.021468	-12.059	0	0	0	0
-5.2671	13.448	-0.084942	-12.059	0	0	0	0
-5.2345	13.391	-0.13957	-12.07	0	0	0	0
-5.1965	13.352	-0.19155	-12.087	0	0	0	0
-5.1521	13.327	-0.24462	-12.102	-0.2559	-12.121	0	0
-5.1017	13.313	-0.29991	-12.112	0	0	0	0
-5.045	13.303	-0.35759	-12.113	0	0	0	0
-4.9805	13.295	-0.41815	-12.107	0	0	0	0
-4.9065	13.286	-0.482	-12.098	0	0	0	0
-4.8232	13.275	-0.54828	-12.089	0	0	0	0
-4.7318	13.261	-0.61436	-12.084	0	0	0	0
-4.6341	13.243	-0.67664	-12.085	0	0	0	0
-4.5318	13.22	-0.73216	-12.09	0	0	0	0
-4.4263	13.192	-0.77957	-12.097	0	0	0	0
-4.3186	13.158	-0.8193	-12.103	0	0	0	0
-4.2113	13.119	-0.85303	-12.107	0	0	0	0
-4.1087	13.077	-0.88228	-12.109	0	0	0	0
-4.0149	13.038	-0.9071	-12.108	0	0	0	0
-3.9303	13.004	-0.92644	-12.104	0	0	0	0
-3.8513	12.974	-0.93951	-12.098	0	0	0	0
-3.7732	12.948	-0.94615	-12.088	0	0	0	0
-3.6928	12.935	-0.94632	-12.074	0	0	0	0
-3.608	12.943	-0.93981	-12.057	0	0	0	0
-3.5162	12.974	-0.92633	-12.035	0	0	0	0
-3.4125	13.023	-0.90613	-12.01	0	0	0	0
-3.2921	13.078	-0.88048	-11.983	0	0	0	0
-3.1542	13.129	-0.85154	-11.955	0	0	-0.86828	-11.957
-3.0045	13.165	-0.82183	-11.93	0	0	0	0
-2.8545	13.184	-0.79379	-11.909	0	0	0	0
-2.7156	13.188	-0.7693	-11.894	0	0	0	0
-2.5934	13.18	-0.74922	-11.886	0	0	0	0
-2.4876	13.165	-0.73335	-11.882	0	0	0	0
-2.3954	13.147	-0.72073	-11.879	0	0	0	0
-2.3136	13.129	-0.71008	-11.876	0	0	0	0
-2.2378	13.112	-0.70021	-11.871	0	0	0	0
-2.1629	13.097	-0.68998	-11.861	0	0	0	0
-2.0833	13.084	-0.67817	-11.845	0	0	0	0
-1.9942	13.071	-0.66325	-11.822	0	0	0	0
-1.8918	13.056	-0.64337	-11.791	0	0	0	0
-1.7764	13.038	-0.61693	-11.751	0	0	0	0
-1.6541	13.014	-0.58381	-11.705	0	0	0	0
-1.5345	12.98	-0.5457	-11.657	0	0	0	0
-1.4239	12.932	-0.50506	-11.615	0	0	0	0
-1.3222	12.861	-0.46368	-11.587	0	0	0	0
-1.225	12.763	-0.42253	-11.574	0	0	0	0
-1.1292	12.637	-0.38295	-11.577	0	0	0	0
-1.036	12.496	-0.34763	-11.592	0	0	0	0
-0.94965	12.355	-0.31986	-11.614	0	0	0	0
-0.8731	12.227	-0.30184	-11.638	0	0	0	0
-0.80651	12.118	-0.29374	-11.664	0	0	0	0
-0.74894	12.029	-0.29402	-11.691	0	0	0	0
-0.69951	11.962	-0.30007	-11.72	0	0	0	0
-0.65648	11.914	-0.30902	-11.751	0	0	0	0
-0.6171	11.876	-0.31862	-11.782	0	0	0	0
-0.57894	11.837	-0.32755	-11.81	0	0	0	0
-0.54067	11.784	-0.3353	-11.835	0	0	0	0
-0.50175	11.708	-0.34168	-11.856	0	0	0	0
-0.46194	11.607	-0.34654	-11.875	0	0	0	0
-0.42173	11.488	-0.34967	-11.894	0	0	0	0
-0.38266	11.361	-0.35084	-11.916	0	0	0	0
-0.34661	11.234	-0.34992	-11.943	0	0	0	0
-0.31513	11.109	-0.3471	-11.975	0	0	0	0
-0.28955	10.984	-0.34278	-12.012	-0.27899	11.179	0	0
-0.27078	10.869	-0.33732	-12.05	0	0	0	0
-0.25888	10.773	-0.3307	-12.088	0	0	0	0
-0.25284	10.705	-0.32251	-12.124	0	0	0	0
-0.25092	10.664	-0.31216	-12.156	0	0	0	0
-0.25103	10.644	-0.29923	-12.186	0	0	0	0
-0.25095	10.638	-0.28392	-12.214	0	0	0	0
-0.24844	10.637	-0.26724	-12.241	0	0	0	0
-0.24131	10.634	-0.25062	-12.265	0	0	0	0
-0.22768	10.624	-0.23501	-12.286	0	0	0	0
-0.2067	10.602	-0.22029	-12.304	0	0	0	0
-0.17915	10.566	-0.20515	-12.319	0	0	0	0
-0.14742	10.518	-0.18751	-12.332	0	0	-0.14475	10.593
-0.11441	10.464	-0.1651	-12.343	0	0	0	0
-0.082666	10.414	-0.13635	-12.358	0	0	0	0
-0.054242	10.374	-0.10112	-12.38	0	0	0	0
-0.031144	10.347	-0.060991	-12.413	0	0	0	0
-0.015601	10.331	-0.018814	-12.456	0	0	0	0
-0.00956	10.324	0.022084	-12.506	0	0	0	0
-0.013871	10.325	0.058882	-12.556	0	0	0	0
-0.027418	10.33	0.09022	-12.599	0	0	0	0
-0.046559	10.337	0.11629	-12.63	0	0	0	0
-0.066308	10.345	0.13802	-12.645	0	0	0	0
-0.082817	10.352	0.15607	-12.646	0	0	0	0
-0.094598	10.357	0.1699	-12.634	0	0	0	0
-0.10194	10.357	0.17708	-12.612	0	0	0	0
-0.10597	10.352	0.17364	-12.585	0	0	0	0
-0.10802	10.337	0.15524	-12.553	0	0	0	0
-0.1093	10.311	0.11849	-12.52	0	0	0	0
-0.11064	10.272	0.062073	-12.487	0	0	0	0
-0.11237	10.223	-0.011941	-12.457	0	0	0	0
-0.11429	10.172	-0.097608	-12.434	0	0	0	0
-0.11581	10.129	-0.18707	-12.427	0	0	0	0
-0.11623	10.105	-0.27371	-12.439	0	0	0	0
-0.11493	10.105	-0.3541	-12.47	0	0	0	0
-0.11142	10.134	-0.42768	-12.517	0	0	0	0
-0.10549	10.192	-0.49538	-12.573	0	0	0	0
-0.097343	10.274	-0.55951	-12.629	0	0	0	0
-0.087383	10.368	-0.62425	-12.679	0	0	0	0
-0.07551	10.46	-0.69466	-12.721	-0.68377	-12.711	0	0
-0.060529	10.541	-0.77507	-12.752	0	0	0	0
-0.04043	10.612	-0.86791	-12.775	0	0	0	0
-0.013506	10.683	-0.97253	-12.794	0	0	0	0
0.02027	10.761	-1.0844	-12.814	0	0	0	0
0.058575	10.849	-1.1963	-12.841	0	0	0	0
0.097771	10.94	-1.3011	-12.875	0	0	0	0
0.13517	11.021	-1.3943	-12.915	0	0	0	0
0.17045	11.081	-1.4749	-12.959	0	0	0	0
0.20486	11.118	-1.5438	-13.002	0	0	0	0
0.23916	11.134	-1.6021	-13.038	0	0	0	0
0.2727	11.134	-1.6516	-13.065	0	0	0	0
0.30379	11.125	-1.6943	-13.08	0	0	0	0
0.33047	11.111	-1.7328	-13.082	0	0	0	0
0.3515	11.097	-1.7703	-13.069	0	0	0	0
0.36735	11.087	-1.8106	-13.04	0	0	0	0
0.38031	11.087	-1.8563	-12.995	0	0	-1.8089	-13.048
0.39352	11.103	-1.9084	-12.937	0	0	0	0
0.40983	11.14	-1.9648	-12.874	0	0	0	0
0.43094	11.206	-2.0221	-12.813	0	0	0	0
0.45711	11.302	-2.0762	-12.764	0	0	0	0
0.48715	11.42	-2.1242	-12.733	0	0	0	0
0.51855	11.546	-2.1647	-12.725	0	0	0	0
0.54841	11.66	-2.1978	-12.738	0	0	0	0
0.57504	11.745	-2.224	-12.774	0	0	0	0
0.59838	11.79	-2.2435	-12.832	0	0	0	0
0.61952	11.795	-2.2565	-12.909	0	0	0	0
0.63974	11.768	-2.2638	-12.999	0	0	0	0
0.65988	11.727	-2.2671	-13.093	0	0	0	0
0.68037	11.684	-2.268	-13.182	0	0	0	0
0.70183	11.646	-2.2678	-13.259	0	0	0	0
0.72559	11.616	-2.2664	-13.319	0	0	0	0
0.75399	11.596	-2.2624	-13.365	0	0	0	0
0.79004	11.585	-2.2542	-13.398	0	0	0	0
0.83629	11.588	-2.2404	-13.422	0	0	0	0
0.89337	11.606	-2.2203	-13.441	0	0	0	0
0.95942	11.647	-2.1947	-13.458	0	0	0	0
1.0309	11.711	-2.1656	-13.472	0	0	0	0
1.1036	11.797	-2.1358	-13.483	0	0	0	0
1.1727	11.892	-2.1078	-13.491	0	0	0	0
1.2343	11.979	-2.0832	-13.496	0	0	0	0
1.2867	12.046	-2.0623	-13.497	0	0	0	0
1.3306	12.088	-2.043	-13.494	0	0	0	0
1.3669	12.11	-2.0216	-13.486	0	0	0	0
1.3969	12.117	-1.9935	-13.472	0	0	0	0
1.4223	12.114	-1.9542	-13.45	0	0	0	0
1.4445	12.107	-1.9006	-13.422	0	0	0	0
1.4641	12.098	-1.832	-13.39	0	0	0	0
1.4811	12.089	-1.7506	-13.356	0	0	0	0
1.4959	12.082	-1.6614	-13.324	0	0	0	0
1.5087	12.075	-1.57	-13.296	0	0	0	0
1.5197	12.069	-1.4811	-13.269	0	0	0	0
1.5295	12.064	-1.3977	-13.245	1.5379	12.043	0	0
1.5392	12.059	-1.3204	-13.22	0	0	0	0
1.5505	12.056	-1.2481	-13.194	0	0	0	0
1.5651	12.054	-1.1793	-13.165	0	0	0	0
1.5838	12.058	-1.1129	-13.133	0	0	0	0
1.6073	12.068	-1.049	-13.097	0	0	0	0
1.6369	12.088	-0.98818	-13.059	0	0	0	0
1.6746	12.12	-0.93181	-13.019	0	0	0	0
1.7206	12.161	-0.8815	-12.982	0	0	0	0
1.7724	12.206	-0.83831	-12.951	0	0	0	0
1.8256	12.246	-0.80236	-12.928	0	0	0	0
1.877	12.275	-0.77314	-12.913	0	0	0	0
1.9253	12.291	-0.75015	-12.903	0	0	0	0
1.9704	12.297	-0.73319	-12.899	0	0	0	0
2.012	12.296	-0.72195	-12.897	0	0	0	0
2.049	12.289	-0.71532	-12.895	0	0	0	0
2.0793	12.282	-0.7114	-12.893	0	0	2.0915	12.241
2.1019	12.275	-0.70791	-12.89	0	0	0	0
2.1164	12.269	-0.70257	-12.887	0	0	0	0
2.1239	12.265	-0.69346	-12.884	0	0	0	0
2.1254	12.264	-0.6795	-12.884	0	0	0	0
2.1222	12.264	-0.66076	-12.891	0	0	0	0
2.1154	12.265	-0.63856	-12.906	0	0	0	0
2.1059	12.269	-0.61507	-12.928	0	0	0	0
2.0952	12.274	-0.59245	-12.954	0	0	0	0
2.0853	12.28	-0.57209	-12.981	0	0	0	0
2.0777	12.286	-0.55461	-13.006	0	0	0	0
2.0708	12.293	-0.54042	-13.026	0	0	0	0
2.0603	12.298	-0.53003	-13.039	0	0	0	0
2.0418	12.299	-0.52363	-13.042	0	0	0	0
2.0133	12.292	-0.52033	-13.03	0	0	0	0
1.9763	12.271	-0.51747	-13.001	0	0	0	0
1.9349	12.227	-0.51039	-12.951	0	0	0	0
1.8927	12.159	-0.49313	-12.881	0	0	0	0
1.8521	12.067	-0.46018	-12.797	0	0	0	0
1.814	11.966	-0.40858	-12.707	0	0	0	0
1.779	11.874	-0.33905	-12.615	0	0	0	0
1.7464	11.803	-0.25559	-12.527	0	0	0	0
1.7151	11.758	-0.16403	-12.443	0	0	0	0
1.6853	11.734	-0.070245	-12.36	0	0	0	0
1.6571	11.727	0.021604	-12.275	0	0	0	0
1.6305	11.73	0.11004	-12.184	0	0	0	0
1.6051	11.738	0.19594	-12.082	0	0	0	0
1.5807	11.749	0.28098	-11.968	0	0	0	0
1.5582	11.759	0.36557	-11.842	0	0	0	0
1.5371	11.768	0.44786	-11.706	0	0	0	0
1.516	11.775	0.52501	-11.565	0	0	0	0
1.4932	11.781	0.59526	-11.422	0	0	0	0
1.4673	11.786	0.65851	-11.279	0	0	0	0
1.4373	11.788	0.71579	-11.135	0	0	0	0
1.4032	11.786	0.76917	-10.988	0	0	0	0
1.3666	11.781	0.82199	-10.836	0	0	0	0
1.3299	11.77	0.87793	-10.68	0	0	0	0
1.295	11.757	0.93953	-10.522	0	0	0	0
1.2625	11.743	1.0076	-10.361	0	0	0	0
1.2319	11.732	1.082	-10.198	0	0	0	0
1.2019	11.722	1.1615	-10.031	0	0	0	0
1.171	11.715	1.2437	-9.8642	0	0	0	0
1.1388	11.718	1.3255	-9.7022	0	0	0	0
1.1057	11.739	1.4038	-9.5469	0	0	0	0
1.0722	11.78	1.4776	-9.3984	0	0	0	0
1.0383	11.838	1.5478	-9.2559	0	0	0	0
1.0032	11.907	1.6162	-9.1184	0	0	0	0
0.96655	11.982	1.6838	-8.9859	0	0	0	0
0.92941	12.054	1.7501	-8.8597	1.7929	-8.745	0	0
0.8938	12.115	1.8148	-8.7411	0	0	0	0
0.86173	12.16	1.878	-8.6298	0	0	0	0
0.835	12.188	1.94	-8.5255	0	0	0	0
0.81476	12.204	1.9999	-8.4288	0	0	0	0
0.80051	12.213	2.0558	-8.3392	0	0	0	0
0.79	12.221	2.1064	-8.2524	0	0	0	0
0.77997	12.235	2.1518	-8.1593	0	0	0	0
0.76712	12.261	2.1935	-8.0496	0	0	0	0
0.74905	12.301	2.2333	-7.9155	0	0	0	0
0.72506	12.354	2.273	-7.755	0	0	0	0
0.69619	12.413	2.3137	-7.5728	0	0	2.3275	-7.395
0.6641	12.469	2.3553	-7.3774	0	0	0	0
0.62976	12.515	2.3973	-7.1784	0	0	0	0
0.59346	12.548	2.4379	-6.9867	0	0	0	0
0.5557	12.569	2.4749	-6.8131	0	0	0	0
0.51735	12.581	2.5062	-6.6629	0	0	0	0
0.47942	12.588	2.5314	-6.5336	0	0	0	0
0.44364	12.589	2.5505	-6.4202	0	0	0	0
0.41347	12.588	2.5627	-6.3224	0	0	0	0
0.39338	12.584	2.5657	-6.2452	0	0	0	0
0.38679	12.58	2.5567	-6.1934	0	0	0	0
0.39466	12.578	2.5326	-6.1655	0	0	0	0
0.41562	12.584	2.4916	-6.154	0	0	0	0
0.44691	12.604	2.4349	-6.147	0	0	0	0
0.48616	12.643	2.367	-6.1321	0	0	0	0
0.53269	12.706	2.2954	-6.1006	0	0	0	0
0.5865	12.789	2.2274	-6.0506	0	0	0	0
0.64626	12.882	2.1664	-5.9846	0	0	0	0
0.70905	12.962	2.1119	-5.9052	0	0	0	0
0.77209	13.007	2.0618	-5.8148	0	0	0	0
0.83437	13.005	2.0144	-5.7168	0	0	0	0
0.89638	12.952	1.9682	-5.6153	0	0	0	0
0.95847	12.861	1.921	-5.5152	0	0	0	0
1.02	12.755	1.8714	-5.4204	1.0646	12.424	0	0
1.0804	12.664	1.8202	-5.3303	0	0	0	0
1.1405	12.61	1.769	-5.2411	0	0	0	0
1.2031	12.602	1.7194	-5.1493	0	0	0	0
1.2712	12.635	1.6713	-5.0557	0	0	0	0
1.3471	12.699	1.6232	-4.9649	0	0	0	0
1.4322	12.781	1.5726	-4.8823	0	0	0	0
1.5272	12.873	1.5172	-4.8126	0	0	0	0
1.6321	12.966	1.4567	-4.7593	0	0	0	0
1.7447	13.055	1.3924	-4.7243	0	0	0	0
1.8607	13.137	1.3266	-4.7074	0	0	1.9066	12.887
1.9749	13.203	1.2613	-4.7049	0	0	0	0
2.0844	13.248	1.1982	-4.712	0	0	0	0
2.1908	13.276	1.1388	-4.7263	0	0	0	0
2.2983	13.305	1.0848	-4.7464	0	0	0	0
2.4117	13.353	1.0377	-4.7702	0	0	0	0
2.5346	13.432	0.99824	-4.7931	0	0	0	0
2.6671	13.539	0.96653	-4.8095	0	0	0	0
2.8044	13.664	0.94177	-4.8158	0	0	0	0
2.9387	13.797	0.92284	-4.8114	0	0	0	0
3.0635	13.933	0.90862	-4.7978	0	0	0	0
3.1755	14.058	0.89806	-4.7766	0	0	0	0
3.275	14.159	0.89023	-4.7486	0	0	0	0
3.3646	14.227	0.88431	-4.7153	0	0	0	0
3.4471	14.263	0.87857	-4.6805	0	0	0	0
3.5237	14.275	0.86949	-4.6504	0	0	0	0
3.5933	14.277	0.8533	-4.6307	0	0	0	0
3.6544	14.279	0.82849	-4.6232	0	0	0	0
3.7063	14.291	0.79653	-4.6252	0	0	0	0
3.7493	14.318	0.76063	-4.6338	0	0	0	0
3.7838	14.361	0.72438	-4.6489	0	0	0	0
3.8098	14.412	0.69066	-4.6749	0	0	0	0
3.8279	14.463	0.66101	-4.7172	0	0	0	0
3.8396	14.503	0.63611	-4.7785	0	0	0	0
3.8475	14.531	0.61701	-4.8577	0	0	0	0
3.8542	14.548	0.60567	-4.951	0	0	0	0
3.862	14.556	0.6042	-5.0546	0	0	0	0
3.8718	14.558	0.61313	-5.1649	0	0	0	0
3.8839	14.557	0.63079	-5.2768	0	0	0	0
3.898	14.553	0.65388	-5.3836	0	0	0	0
3.914	14.547	0.67845	-5.4779	0	0	0	0
3.9314	14.535	0.70086	-5.5543	0	0	0	0
3.9486	14.515	0.71868	-5.6107	0.74433	-5.6398	0	0
3.9613	14.485	0.7313	-5.6481	0	0	0	0
3.963	14.443	0.73986	-5.6705	0	0	0	0
3.9468	14.391	0.74652	-5.6833	0	0	0	0
3.908	14.336	0.75372	-5.6917	0	0	0	0
3.8462	14.286	0.76357	-5.6995	0	0	0	0
3.7653	14.245	0.77721	-5.7082	0	0	0	0
3.6708	14.209	0.79429	-5.7167	0	0	0	0
3.5671	14.174	0.81331	-5.7223	0	0	0	0
3.4567	14.138	0.83251	-5.722	0	0	0	0
3.3429	14.102	0.85049	-5.7137	0	0	0	0
3.2298	14.071	0.86664	-5.6974	0	0	0	0
3.1217	14.048	0.88113	-5.6781	0	0	0	0
3.0212	14.029	0.894	-5.6685	0	0	0	0
2.9283	14.007	0.90442	-5.6851	0	0	0	0
2.8403	13.976	0.91112	-5.7392	0	0	0	0
2.7519	13.936	0.91329	-5.8304	0	0	0	0
2.6572	13.889	0.91068	-5.9448	0	0	0.90301	-5.8998
2.5496	13.845	0.90327	-6.0602	0	0	0	0
2.4238	13.809	0.89094	-6.1564	0	0	0	0
2.2777	13.784	0.87402	-6.225	0	0	0	0
2.114	13.772	0.85402	-6.271	0	0	0	0
1.9381	13.776	0.83342	-6.3093	0	0	0	0
1.7555	13.8	0.81468	-6.3598	0	0	0	0
1.5709	13.839	0.79939	-6.4409	0	0	0	0
1.3876	13.878	0.78809	-6.5614	0	0	0	0
1.2097	13.905	0.7805	-6.715	0	0	0	0
1.0429	13.916	0.7759	-6.8832	0	0	0	0
0.89146	13.922	0.77326	-7.0461	0	0	0	0
0.75606	13.927	0.77133	-7.1919	0	0	0	0
0.63503	13.934	0.76913	-7.3185	0	0	0	0
0.52637	13.941	0.76638	-7.4306	0	0	0	0
0.42978	13.949	0.76361	-7.5347	0	0	0	0
0.34728	13.959	0.76145	-7.6373	0	0	0	0
0.28109	13.97	0.76014	-7.7414	0	0	0	0
0.23045	13.976	0.75943	-7.8447	0	0	0	0
0.18969	13.968	0.75882	-7.9407	0	0	0	0
0.14914	13.935	0.75778	-8.023	0	0	0	0
0.097841	13.863	0.75611	-8.0894	3.7877	11.056	0	0
0.026557	13.742	0.75415	-8.143	0	0	4.1067	9.8889
-0.069482	13.568	0.75257	-8.189	0	0	0	0
