## Supplementary material for "How to control unpredictable others in court-net sports": Collegiate match data: u7_5_2.txt

-0.50035	12.795	3.5856	-12.62	0	0	-0.49374	12.747
-0.51157	12.84	3.5847	-12.607	0	0	0	0
-0.53014	12.902	3.582	-12.596	0	0	0	0
-0.55602	12.98	3.5782	-12.586	0	0	0	0
-0.58732	13.065	3.5738	-12.577	0	0	0	0
-0.62114	13.153	3.5696	-12.566	0	0	0	0
-0.655	13.239	3.5658	-12.553	0	0	0	0
-0.68704	13.318	3.5627	-12.538	0	0	0	0
-0.71549	13.384	3.5602	-12.522	0	0	0	0
-0.73884	13.431	3.5581	-12.508	0	0	0	0
-0.75632	13.461	3.5565	-12.495	0	0	0	0
-0.76822	13.477	3.5562	-12.485	0	0	0	0
-0.77567	13.484	3.5586	-12.475	0	0	0	0
-0.77994	13.485	3.5656	-12.462	0	0	0	0
-0.7818	13.482	3.5798	-12.445	0	0	0	0
-0.78116	13.476	3.6031	-12.423	0	0	0	0
-0.77695	13.466	3.6365	-12.397	0	0	0	0
-0.76718	13.452	3.6785	-12.373	0	0	0	0
-0.74936	13.431	3.726	-12.356	0	0	0	0
-0.72136	13.404	3.7754	-12.35	0	0	0	0
-0.68262	13.374	3.8244	-12.357	0	0	0	0
-0.63507	13.346	3.8719	-12.375	0	0	0	0
-0.58307	13.334	3.918	-12.399	0	0	0	0
-0.53214	13.345	3.9627	-12.423	0	0	0	0
-0.48681	13.375	4.0061	-12.443	0	0	0	0
-0.4496	13.404	4.047	-12.456	4.0851	-12.438	0	0
-0.42147	13.42	4.0842	-12.464	0	0	0	0
-0.40223	13.422	4.117	-12.468	0	0	0	0
-0.39042	13.415	4.1461	-12.47	0	0	0	0
-0.38334	13.405	4.1722	-12.471	0	0	0	0
-0.37775	13.395	4.1964	-12.472	0	0	0	0
-0.37051	13.387	4.2199	-12.473	0	0	0	0
-0.3592	13.383	4.244	-12.473	0	0	0	0
-0.34272	13.382	4.2692	-12.473	0	0	0	0
-0.32185	13.388	4.2955	-12.471	0	0	0	0
-0.2986	13.401	4.3223	-12.469	0	0	4.3367	-12.413
-0.27463	13.421	4.3496	-12.465	0	0	0	0
-0.25045	13.445	4.3781	-12.46	0	0	0	0
-0.22592	13.465	4.4087	-12.455	0	0	0	0
-0.20095	13.47	4.4426	-12.452	0	0	0	0
-0.17549	13.456	4.4801	-12.454	0	0	0	0
-0.14982	13.426	4.5212	-12.464	0	0	0	0
-0.12497	13.393	4.5651	-12.485	0	0	0	0
-0.10235	13.363	4.6116	-12.518	0	0	0	0
-0.082843	13.34	4.6601	-12.564	0	0	0	0
-0.066209	13.323	4.7093	-12.621	0	0	0	0
-0.051373	13.311	4.7568	-12.682	0	0	0	0
-0.037183	13.303	4.8002	-12.74	0	0	0	0
-0.023342	13.298	4.8384	-12.788	0	0	0	0
-0.010674	13.296	4.8716	-12.822	0	0	0	0
-0.000181	13.3	4.9009	-12.843	0	0	0	0
0.008291	13.314	4.9271	-12.857	0	0	0	0
0.016504	13.34	4.9505	-12.865	0	0	0	0
0.027382	13.38	4.9708	-12.87	0	0	0	0
0.044247	13.435	4.9873	-12.872	0	0	0	0
0.069839	13.497	4.9981	-12.872	0	0	0	0
0.10525	13.549	4.9994	-12.867	0	0	0	0
0.14958	13.572	4.986	-12.861	0	0	0	0
0.2005	13.551	4.953	-12.855	0	0	0	0
0.25513	13.489	4.8972	-12.85	0	0	0	0
0.31156	13.405	4.8186	-12.848	0	0	0	0
0.37055	13.314	4.7204	-12.854	0	0	0	0
0.43533	13.224	4.6092	-12.869	0	0	0	0
0.50973	13.135	4.4925	-12.896	0	0	0	0
0.59615	13.048	4.3762	-12.933	0	0	0	0
0.69397	12.97	4.2624	-12.978	0	0	0	0
0.79997	12.911	4.1499	-13.024	0	0	0	0
0.90989	12.877	4.0363	-13.064	0	0	0	0
1.0191	12.872	3.9194	-13.093	0	0	0	0
1.1239	12.892	3.7988	-13.109	0	0	0	0
1.2227	12.925	3.6754	-13.114	0	0	0	0
1.3165	12.959	3.5496	-13.111	1.2877	13.018	0	0
1.4074	12.984	3.4204	-13.104	0	0	0	0
1.4965	12.997	3.2863	-13.095	0	0	0	0
1.5843	12.998	3.1459	-13.084	0	0	0	0
1.6703	12.991	2.9975	-13.068	0	0	0	0
1.7539	12.978	2.8397	-13.048	0	0	0	0
1.8339	12.963	2.6719	-13.024	0	0	0	0
1.9082	12.948	2.496	-13.002	0	0	0	0
1.9733	12.933	2.3158	-12.986	0	0	0	0
2.0258	12.92	2.138	-12.976	0	0	0	0
2.0643	12.907	1.9709	-12.972	0	0	0	0
2.0907	12.892	1.823	-12.973	0	0	0	0
2.1091	12.871	1.6994	-12.976	0	0	0	0
2.1249	12.842	1.5998	-12.979	0	0	0	0
2.1436	12.804	1.5192	-12.979	0	0	0	0
2.1698	12.762	1.4506	-12.978	0	0	2.161	12.846
2.2073	12.725	1.3863	-12.977	0	0	0	0
2.2593	12.703	1.3196	-12.975	0	0	0	0
2.3275	12.702	1.2467	-12.975	0	0	0	0
2.41	12.716	1.1675	-12.98	0	0	0	0
2.5011	12.728	1.0855	-12.991	0	0	0	0
2.5938	12.722	1.0054	-13.01	0	0	0	0
2.683	12.689	0.93071	-13.038	0	0	0	0
2.7669	12.633	0.86294	-13.072	0	0	0	0
2.8452	12.565	0.80234	-13.107	0	0	0	0
2.918	12.499	0.74794	-13.139	0	0	0	0
2.9848	12.445	0.69718	-13.164	0	0	0	0
3.0446	12.41	0.64575	-13.178	0	0	0	0
3.0962	12.398	0.58766	-13.181	0	0	0	0
3.1394	12.408	0.51626	-13.173	0	0	0	0
3.1753	12.439	0.42673	-13.157	0	0	0	0
3.2053	12.487	0.31861	-13.135	0	0	0	0
3.23	12.541	0.19688	-13.115	0	0	0	0
3.2496	12.591	0.070751	-13.102	0	0	0	0
3.2642	12.628	-0.049266	-13.102	0	0	0	0
3.274	12.649	-0.1549	-13.116	0	0	0	0
3.2789	12.653	-0.24261	-13.142	0	0	0	0
3.2789	12.642	-0.31374	-13.175	0	0	0	0
3.2732	12.62	-0.37268	-13.207	0	0	0	0
3.2606	12.593	-0.42489	-13.234	0	0	0	0
3.2398	12.569	-0.47565	-13.251	-0.41233	-13.271	0	0
3.2103	12.562	-0.5287	-13.261	0	0	0	0
3.1723	12.585	-0.58573	-13.267	0	0	0	0
3.1256	12.64	-0.64701	-13.271	0	0	0	0
3.0699	12.718	-0.71169	-13.274	0	0	0	0
3.0052	12.795	-0.77724	-13.276	0	0	0	0
2.9338	12.846	-0.83995	-13.275	0	0	0	0
2.8588	12.856	-0.89664	-13.271	0	0	0	0
2.7831	12.827	-0.94612	-13.261	0	0	0	0
2.7095	12.768	-0.989	-13.248	0	0	0	0
2.641	12.695	-1.0266	-13.233	0	0	0	0
2.5804	12.622	-1.0597	-13.217	0	0	0	0
2.5305	12.565	-1.0888	-13.202	0	0	0	0
2.4918	12.535	-1.1132	-13.19	0	0	0	0
2.4631	12.539	-1.132	-13.179	0	0	0	0
2.4416	12.582	-1.144	-13.169	0	0	0	0
2.4233	12.662	-1.1487	-13.158	0	0	0	0
2.4034	12.773	-1.1458	-13.143	0	0	0	0
2.378	12.898	-1.1354	-13.121	0	0	0	0
2.3449	13.016	-1.118	-13.092	0	0	-1.1485	-13.067
2.3042	13.109	-1.0954	-13.057	0	0	0	0
2.2573	13.171	-1.071	-13.018	0	0	0	0
2.2056	13.201	-1.0495	-12.977	0	0	0	0
2.1511	13.201	-1.0351	-12.941	0	0	0	0
2.0959	13.174	-1.0296	-12.911	0	0	0	0
2.0412	13.124	-1.0325	-12.891	0	0	0	0
1.9874	13.061	-1.0416	-12.881	0	0	0	0
1.9355	12.999	-1.0533	-12.878	0	0	0	0
1.8889	12.952	-1.0634	-12.876	0	0	0	0
1.8512	12.926	-1.0678	-12.874	0	0	0	0
1.8227	12.923	-1.0635	-12.867	0	0	0	0
1.8	12.942	-1.0493	-12.856	0	0	0	0
1.7774	12.986	-1.0248	-12.841	0	0	0	0
1.7481	13.056	-0.99027	-12.824	0	0	0	0
1.7057	13.151	-0.94593	-12.808	0	0	0	0
1.6459	13.263	-0.8926	-12.797	0	0	0	0
1.5677	13.369	-0.83196	-12.793	0	0	0	0
1.4733	13.444	-0.76686	-12.798	0	0	0	0
1.366	13.466	-0.70115	-12.813	0	0	0	0
1.2498	13.433	-0.63872	-12.835	0	0	0	0
1.1291	13.36	-0.58229	-12.862	0	0	0	0
1.0079	13.269	-0.53307	-12.891	0	0	0	0
0.88941	13.178	-0.49116	-12.921	0	0	0	0
0.77517	13.096	-0.45611	-12.95	0	0	0	0
0.66477	13.026	-0.42737	-12.975	0	0	0	0
0.55688	12.971	-0.40445	-12.997	0	0	0	0
0.45111	12.924	-0.38692	-13.014	0	0	0	0
0.3492	12.875	-0.37445	-13.027	0	0	0	0
0.25415	12.81	-0.36633	-13.037	0	0	0	0
0.16856	12.72	-0.36078	-13.045	0	0	0	0
0.094046	12.606	-0.35505	-13.053	0	0	0	0
0.031193	12.48	-0.34643	-13.064	0	0	0	0
-0.020305	12.363	-0.33325	-13.077	0	0	0	0
-0.06105	12.278	-0.31531	-13.094	0	0	0	0
-0.091544	12.237	-0.29391	-13.117	0	0	0	0
-0.11236	12.236	-0.27127	-13.144	0	0	0	0
-0.12403	12.261	-0.2495	-13.175	0	0	0	0
-0.12644	12.288	-0.22989	-13.207	0	0	0	0
-0.11851	12.297	-0.21286	-13.238	0	0	0	0
-0.098243	12.275	-0.19823	-13.265	0	0	0	0
-0.063515	12.216	-0.18558	-13.286	0	0	0	0
-0.013761	12.124	-0.1743	-13.301	0	0	0	0
0.048103	12.014	-0.16333	-13.309	0	0	0	0
0.11553	11.908	-0.1513	-13.313	0	0	0	0
0.18079	11.819	-0.13723	-13.313	0.2482	11.687	0	0
0.23801	11.752	-0.12127	-13.312	0	0	0	0
0.28464	11.699	-0.10469	-13.312	0	0	0	0
0.32116	11.652	-0.089217	-13.312	0	0	0	0
0.34998	11.599	-0.076399	-13.313	0	0	0	0
0.37451	11.534	-0.067357	-13.312	0	0	0	0
0.39844	11.458	-0.062525	-13.309	0	0	0	0
0.42502	11.375	-0.061546	-13.303	0	0	0	0
0.4566	11.292	-0.063453	-13.295	0	0	0	0
0.49442	11.219	-0.066907	-13.285	0	0	0	0
0.53933	11.17	-0.070445	-13.276	0	0	0	0
0.59291	11.155	-0.072688	-13.267	0	0	0	0
0.65774	11.176	-0.072394	-13.259	0	0	0	0
0.736	11.221	-0.068399	-13.253	0	0	0	0
0.82735	11.27	-0.059703	-13.248	0	0	0.85209	11.564
0.92868	11.302	-0.045885	-13.244	0	0	0	0
1.0357	11.31	-0.027671	-13.244	0	0	0	0
1.1435	11.297	-0.007074	-13.248	0	0	0	0
1.2459	11.273	0.01312	-13.255	0	0	0	0
1.336	11.247	0.030325	-13.263	0	0	0	0
1.4095	11.224	0.043169	-13.27	0	0	0	0
1.4649	11.206	0.051813	-13.277	0	0	0	0
1.503	11.193	0.057456	-13.282	0	0	0	0
1.5261	11.185	0.061663	-13.287	0	0	0	0
1.5374	11.18	0.065854	-13.291	0	0	0	0
1.5408	11.177	0.070924	-13.294	0	0	0	0
1.5404	11.174	0.076876	-13.295	0	0	0	0
1.5396	11.17	0.082423	-13.293	0	0	0	0
1.5414	11.165	0.08457	-13.284	0	0	0	0
1.5484	11.159	0.078654	-13.266	0	0	0	0
1.5623	11.155	0.059789	-13.234	0	0	0	0
1.5833	11.157	0.02544	-13.186	0	0	0	0
1.6096	11.17	-0.022956	-13.124	0	0	0	0
1.6381	11.201	-0.080687	-13.052	0	0	0	0
1.6653	11.256	-0.14192	-12.975	0	0	0	0
1.6877	11.338	-0.20141	-12.898	0	0	0	0
1.7016	11.442	-0.25523	-12.827	0	0	0	0
1.7038	11.556	-0.30132	-12.761	0	0	0	0
1.6927	11.668	-0.33995	-12.696	0	0	0	0
1.6689	11.772	-0.37324	-12.627	0	0	0	0
1.6346	11.865	-0.4037	-12.546	0	0	0	0
1.5933	11.945	-0.43309	-12.448	0	0	0	0
1.5495	12.007	-0.46195	-12.334	0	0	0	0
1.5069	12.05	-0.49005	-12.206	0	0	0	0
1.4672	12.077	-0.51684	-12.065	0	0	0	0
1.4303	12.095	-0.54161	-11.916	0	0	0	0
1.396	12.109	-0.56352	-11.76	-0.5739	-11.786	0	0
1.3647	12.128	-0.5819	-11.602	0	0	0	0
1.3373	12.155	-0.59698	-11.444	0	0	0	0
1.3143	12.194	-0.61031	-11.289	0	0	0	0
1.2959	12.245	-0.62426	-11.136	0	0	0	0
1.2817	12.3	-0.64098	-10.982	0	0	0	0
1.2719	12.351	-0.66156	-10.824	0	0	0	0
1.2662	12.391	-0.68579	-10.663	0	0	0	0
1.2635	12.419	-0.7123	-10.498	0	0	0	0
1.2623	12.437	-0.73908	-10.333	0	0	0	0
1.2607	12.447	-0.76375	-10.172	0	0	0	0
1.257	12.454	-0.78367	-10.02	0	0	0	0
1.2494	12.458	-0.79696	-9.8848	0	0	-0.84339	-9.7002
1.2367	12.459	-0.80381	-9.7685	0	0	0	0
1.2188	12.457	-0.80644	-9.668	0	0	0	0
1.1974	12.446	-0.80732	-9.5778	0	0	0	0
1.1746	12.421	-0.8075	-9.4945	0	0	0	0
1.1517	12.38	-0.80652	-9.4173	0	0	0	0
1.1286	12.326	-0.80319	-9.3477	0	0	0	0
1.104	12.272	-0.79649	-9.2876	0	0	0	0
1.0771	12.229	-0.78604	-9.2386	0	0	0	0
1.0484	12.202	-0.77221	-9.2013	0	0	0	0
1.0201	12.191	-0.75593	-9.1752	0	0	0	0
0.9954	12.189	-0.73866	-9.158	0	0	0	0
0.97723	12.188	-0.72235	-9.1457	0	0	0	0
0.96737	12.181	-0.70914	-9.1335	0	0	0	0
0.9661	12.158	-0.70081	-9.1172	0	0	0	0
0.9725	12.109	-0.69799	-9.0944	0	0	0	0
0.98469	12.031	-0.69951	-9.0654	0	0	0	0
0.99957	11.922	-0.70235	-9.0335	0	0	0	0
1.0134	11.794	-0.70245	-9.0032	0	0	0	0
1.0239	11.663	-0.69594	-8.9778	0	0	0	0
1.0319	11.541	-0.68033	-8.9587	0	0	0	0
1.0407	11.436	-0.65543	-8.9452	0	0	0	0
1.053	11.355	-0.62394	-8.9362	0	0	0	0
1.0691	11.307	-0.59082	-8.9315	0	0	0	0
1.0867	11.303	-0.56176	-8.9344	0	0	0	0
1.1018	11.347	-0.54209	-8.95	0	0	0	0
1.1105	11.442	-0.53681	-8.9837	0	0	0	0
1.1096	11.58	-0.55063	-9.0407	0	0	0	0
