## Supplementary material for "How to control unpredictable others in court-net sports": Collegiate match data: u7_5_3.txt

0.32881	12.925	-2.4986	-12.413	0	0	0.31688	12.872
0.3219	12.927	-2.5162	-12.443	0	0	0	0
0.31875	12.928	-2.5244	-12.456	0	0	0	0
0.31796	12.928	-2.5266	-12.46	0	0	0	0
0.31838	12.928	-2.5256	-12.458	0	0	0	0
0.31914	12.928	-2.5234	-12.454	0	0	0	0
0.3197	12.927	-2.521	-12.451	0	0	0	0
0.31983	12.927	-2.5187	-12.449	0	0	0	0
0.31949	12.927	-2.5161	-12.448	0	0	0	0
0.31893	12.926	-2.5127	-12.447	0	0	0	0
0.31861	12.925	-2.5077	-12.445	0	0	0	0
0.31932	12.923	-2.5004	-12.44	0	0	0	0
0.32206	12.921	-2.4907	-12.428	0	0	0	0
0.32807	12.918	-2.4794	-12.409	0	0	0	0
0.33846	12.916	-2.4684	-12.381	0	0	0	0
0.35377	12.916	-2.4595	-12.344	0	0	0	0
0.37335	12.92	-2.4542	-12.303	-2.4342	-12.293	0	0
0.39552	12.93	-2.453	-12.26	0	0	0	0
0.41842	12.949	-2.4554	-12.22	0	0	0	0
0.44091	12.976	-2.4601	-12.185	0	0	0	0
0.46264	13.007	-2.4662	-12.156	0	0	0	0
0.48365	13.035	-2.4723	-12.132	0	0	0	0
0.50406	13.05	-2.4779	-12.115	0	0	0	0
0.5237	13.051	-2.4826	-12.103	0	0	0	0
0.54198	13.047	-2.486	-12.096	0	0	0	0
0.55856	13.05	-2.4885	-12.093	0	0	0	0
0.57443	13.069	-2.4901	-12.093	0	0	0	0
0.59191	13.099	-2.4905	-12.094	0	0	0	0
0.61355	13.129	-2.4895	-12.095	0	0	0	0
0.64079	13.149	-2.486	-12.096	0	0	0	0
0.67383	13.151	-2.4791	-12.094	0	0	0	0
0.71223	13.131	-2.4677	-12.089	0	0	0	0
0.75528	13.089	-2.4515	-12.081	0	0	0	0
0.8019	13.036	-2.4305	-12.069	0	0	-2.4268	-12.055
0.85048	12.99	-2.4053	-12.055	0	0	0	0
0.89867	12.965	-2.3766	-12.04	0	0	0	0
0.94395	12.967	-2.3452	-12.026	0	0	0	0
0.98469	12.99	-2.3123	-12.015	0	0	0	0
1.0205	13.022	-2.2794	-12.007	0	0	0	0
1.0514	13.051	-2.2486	-12.002	0	0	0	0
1.0771	13.073	-2.2209	-11.999	0	0	0	0
1.0975	13.087	-2.1956	-11.998	0	0	0	0
1.1134	13.094	-2.17	-11.998	0	0	0	0
1.1271	13.098	-2.141	-12.001	0	0	0	0
1.1409	13.098	-2.1057	-12.009	0	0	0	0
1.1569	13.098	-2.0628	-12.024	0	0	0	0
1.175	13.098	-2.0132	-12.047	0	0	0	0
1.1937	13.097	-1.9599	-12.075	0	0	0	0
1.2107	13.096	-1.9068	-12.104	0	0	0	0
1.2245	13.09	-1.8573	-12.131	0	0	0	0
1.234	13.074	-1.8133	-12.157	0	0	0	0
1.239	13.043	-1.7753	-12.181	0	0	0	0
1.2392	12.99	-1.7435	-12.206	0	0	0	0
1.234	12.911	-1.7172	-12.233	0	0	0	0
1.2228	12.811	-1.6951	-12.262	0	0	0	0
1.2067	12.703	-1.6764	-12.292	0	0	0	0
1.1882	12.605	-1.6603	-12.321	0	0	0	0
1.1708	12.53	-1.646	-12.347	0	0	0	0
1.1582	12.479	-1.6325	-12.369	0	0	0	0
1.1538	12.447	-1.6181	-12.389	0	0	0	0
1.16	12.427	-1.601	-12.408	0	0	0	0
1.1788	12.408	-1.579	-12.428	0	0	0	0
1.2106	12.386	-1.55	-12.448	0	0	0	0
1.2536	12.356	-1.512	-12.469	0	0	0	0
1.3042	12.319	-1.4629	-12.49	0	0	0	0
1.3589	12.274	-1.4017	-12.513	0	0	0	0
1.4164	12.211	-1.3292	-12.538	0	0	0	0
1.4767	12.12	-1.2483	-12.565	0	0	0	0
1.5399	11.996	-1.1638	-12.593	0	0	0	0
1.6055	11.851	-1.081	-12.619	0	0	0	0
1.6732	11.709	-1.0043	-12.641	0	0	0	0
1.7427	11.589	-0.9364	-12.659	0	0	0	0
1.8143	11.502	-0.87815	-12.671	0	0	0	0
1.8881	11.452	-0.82945	-12.678	0	0	0	0
1.9644	11.437	-0.79038	-12.683	0	0	0	0
2.0432	11.45	-0.7612	-12.686	0	0	0	0
2.1249	11.478	-0.74144	-12.688	0	0	0	0
2.2089	11.507	-0.72958	-12.691	0	0	0	0
2.2923	11.517	-0.72364	-12.694	0	0	0	0
2.3707	11.496	-0.72173	-12.695	0	0	0	0
2.44	11.44	-0.72229	-12.696	2.4782	11.557	0	0
2.4981	11.352	-0.7241	-12.697	0	0	0	0
2.5454	11.244	-0.72624	-12.696	0	0	0	0
2.5853	11.127	-0.72801	-12.695	0	0	0	0
2.6225	11.013	-0.72875	-12.694	0	0	0	0
2.6621	10.907	-0.72776	-12.692	0	0	0	0
2.707	10.814	-0.72427	-12.691	0	0	0	0
2.7582	10.737	-0.71753	-12.691	0	0	0	0
2.8153	10.676	-0.7071	-12.694	0	0	0	0
2.8772	10.626	-0.69322	-12.702	0	0	2.8911	10.617
2.9422	10.582	-0.67663	-12.717	0	0	0	0
3.0077	10.542	-0.65813	-12.739	0	0	0	0
3.0709	10.506	-0.63836	-12.769	0	0	0	0
3.1291	10.483	-0.61781	-12.806	0	0	0	0
3.1809	10.482	-0.59691	-12.849	0	0	0	0
3.2254	10.508	-0.57602	-12.893	0	0	0	0
3.2625	10.558	-0.55518	-12.936	0	0	0	0
3.2926	10.625	-0.53395	-12.973	0	0	0	0
3.316	10.693	-0.51172	-13.004	0	0	0	0
3.3326	10.747	-0.48845	-13.028	0	0	0	0
3.3425	10.775	-0.46549	-13.043	0	0	0	0
3.3464	10.773	-0.44577	-13.052	0	0	0	0
3.345	10.748	-0.43294	-13.051	0	0	0	0
3.3399	10.708	-0.43056	-13.041	0	0	0	0
3.3329	10.667	-0.44176	-13.021	0	0	0	0
3.3255	10.632	-0.469	-12.991	0	0	0	0
3.3181	10.607	-0.51348	-12.953	0	0	0	0
3.3101	10.591	-0.57467	-12.91	0	0	0	0
3.3005	10.578	-0.65018	-12.864	0	0	0	0
3.2884	10.564	-0.73602	-12.819	0	0	0	0
3.2737	10.543	-0.82738	-12.775	0	0	0	0
3.2573	10.513	-0.91975	-12.729	0	0	0	0
3.2404	10.473	-1.0097	-12.676	0	0	0	0
3.2236	10.429	-1.0949	-12.614	0	0	0	0
3.2064	10.388	-1.1745	-12.542	0	0	0	0
3.1867	10.358	-1.2483	-12.462	0	0	0	0
3.1617	10.34	-1.3162	-12.378	0	0	0	0
3.1291	10.333	-1.3783	-12.295	-1.41	-12.162	0	0
3.0885	10.335	-1.4353	-12.216	0	0	0	0
3.0416	10.343	-1.489	-12.141	0	0	0	0
2.9911	10.353	-1.5409	-12.071	0	0	0	0
2.9393	10.364	-1.5911	-12.004	0	0	0	0
2.8877	10.374	-1.6375	-11.944	0	0	0	0
2.8386	10.382	-1.6773	-11.894	0	0	0	0
2.7947	10.385	-1.7088	-11.854	0	0	0	0
2.7577	10.384	-1.7321	-11.82	0	0	0	0
2.7268	10.378	-1.7486	-11.79	0	0	0	0
2.6988	10.372	-1.7595	-11.758	0	0	0	0
2.669	10.369	-1.7661	-11.722	0	0	0	0
2.633	10.377	-1.7688	-11.683	0	0	-1.7708	-11.679
2.5892	10.406	-1.7674	-11.644	0	0	0	0
2.5386	10.461	-1.7623	-11.609	0	0	0	0
2.484	10.534	-1.7548	-11.581	0	0	0	0
2.4279	10.61	-1.746	-11.559	0	0	0	0
2.3721	10.676	-1.7364	-11.544	0	0	0	0
2.3184	10.724	-1.7252	-11.534	0	0	0	0
2.2691	10.755	-1.7114	-11.527	0	0	0	0
2.2263	10.773	-1.694	-11.521	0	0	0	0
2.1912	10.781	-1.6724	-11.512	0	0	0	0
2.1634	10.785	-1.646	-11.502	0	0	0	0
2.1406	10.79	-1.6144	-11.489	0	0	0	0
2.1192	10.803	-1.5774	-11.474	0	0	0	0
2.0941	10.828	-1.5361	-11.457	0	0	0	0
2.0595	10.869	-1.4919	-11.442	0	0	0	0
2.0094	10.929	-1.4465	-11.432	0	0	0	0
1.9403	11.004	-1.4009	-11.433	0	0	0	0
1.8513	11.087	-1.3559	-11.447	0	0	0	0
1.7444	11.172	-1.3125	-11.473	0	0	0	0
1.6235	11.254	-1.2711	-11.507	0	0	0	0
1.4937	11.327	-1.2317	-11.547	0	0	0	0
1.3609	11.378	-1.1932	-11.589	0	0	0	0
1.2308	11.402	-1.1544	-11.63	0	0	0	0
1.1072	11.401	-1.1149	-11.666	0	0	0	0
0.99091	11.389	-1.0758	-11.697	0	0	0	0
0.87936	11.377	-1.0384	-11.723	0	0	0	0
0.76968	11.369	-1.0033	-11.746	0	0	0	0
0.66174	11.362	-0.96965	-11.768	0	0	0	0
0.55859	11.351	-0.93632	-11.789	0	0	0	0
0.46404	11.326	-0.9022	-11.809	0	0	0	0
0.38014	11.281	-0.86671	-11.829	0	0	0	0
0.30624	11.215	-0.82995	-11.848	0	0	0	0
0.23922	11.134	-0.79223	-11.868	0	0	0	0
0.17462	11.052	-0.75353	-11.891	0	0	0	0
0.10885	10.984	-0.7132	-11.917	0	0	0	0
0.041409	10.935	-0.67019	-11.949	0	0	0	0
-0.024884	10.901	-0.6238	-11.987	0	0	0	0
-0.086094	10.873	-0.57437	-12.032	0	0	0	0
-0.13942	10.843	-0.52325	-12.083	0	0	0	0
-0.18385	10.804	-0.47228	-12.14	0	0	0	0
-0.22004	10.752	-0.42346	-12.198	0	0	0	0
-0.25017	10.688	-0.37894	-12.253	0	0	0	0
-0.27698	10.613	-0.34057	-12.302	0	0	0	0
-0.30278	10.523	-0.30918	-12.344	0	0	0	0
-0.32936	10.421	-0.28454	-12.38	-0.31876	10.344	0	0
-0.35797	10.31	-0.26587	-12.411	0	0	0	0
-0.38873	10.198	-0.25232	-12.439	0	0	0	0
-0.4201	10.095	-0.24299	-12.464	0	0	0	0
-0.44943	10.008	-0.237	-12.487	0	0	0	0
-0.47402	9.9418	-0.23356	-12.506	0	0	0	0
-0.49217	9.8974	-0.23204	-12.52	0	0	0	0
-0.50356	9.8695	-0.23194	-12.528	0	0	0	0
-0.50858	9.851	-0.23281	-12.532	0	0	0	0
-0.50761	9.8351	-0.23417	-12.532	0	0	0	0
-0.5006	9.8169	-0.23546	-12.531	0	0	0	0
-0.48714	9.7949	-0.23594	-12.53	0	0	0	0
-0.46703	9.7727	-0.23461	-12.533	0	0	0	0
-0.44115	9.7586	-0.23025	-12.541	0	0	0	0
-0.41189	9.7626	-0.2215	-12.559	0	0	0	0
-0.38276	9.7881	-0.20735	-12.589	0	0	-0.38295	9.5504
-0.35731	9.8278	-0.18776	-12.632	0	0	0	0
-0.33785	9.8659	-0.16438	-12.683	0	0	0	0
-0.32421	9.8873	-0.14022	-12.738	0	0	0	0
-0.31403	9.8826	-0.11827	-12.788	0	0	0	0
-0.30479	9.8454	-0.10033	-12.83	0	0	0	0
-0.29549	9.7693	-0.086894	-12.86	0	0	0	0
-0.28675	9.6498	-0.077487	-12.88	0	0	0	0
-0.27987	9.4886	-0.071163	-12.891	0	0	0	0
-0.27617	9.2978	-0.067013	-12.897	0	0	0	0
-0.27674	9.1002	-0.064471	-12.899	0	0	0	0
-0.28225	8.9235	-0.06351	-12.897	0	0	0	0
-0.29299	8.7895	-0.064809	-12.891	0	0	0	0
-0.30907	8.7076	-0.069796	-12.88	0	0	0	0
-0.33041	8.6743	-0.080496	-12.86	0	0	0	0
-0.35591	8.6744	-0.099055	-12.829	0	0	0	0
-0.38295	8.6862	-0.12682	-12.788	0	0	0	0
-0.40825	8.6922	-0.16302	-12.739	0	0	0	0
-0.42961	8.6918	-0.2042	-12.689	0	0	0	0
-0.44655	8.7011	-0.24587	-12.645	0	0	0	0
-0.45989	8.7406	-0.28515	-12.61	0	0	0	0
-0.47077	8.8236	-0.32194	-12.584	0	0	0	0
-0.47975	8.9514	-0.35842	-12.565	-0.36123	-12.533	0	0
-0.48629	9.1132	-0.39812	-12.55	0	0	0	0
-0.48888	9.2898	-0.44481	-12.537	0	0	0	0
-0.48568	9.4602	-0.50108	-12.524	0	0	0	0
-0.47551	9.6077	-0.56708	-12.515	0	0	0	0
-0.45854	9.7223	-0.64048	-12.511	0	0	0	0
-0.43569	9.8006	-0.71752	-12.516	0	0	0	0
-0.40735	9.8458	-0.7943	-12.53	0	0	0	0
-0.3734	9.8662	-0.86766	-12.553	0	0	0	0
-0.33448	9.8722	-0.93545	-12.582	0	0	0	0
-0.29242	9.8742	-0.99562	-12.611	0	0	0	0
-0.24934	9.8813	-1.0457	-12.636	0	0	0	0
-0.20701	9.8994	-1.0838	-12.654	0	0	0	0
-0.16704	9.9307	-1.1103	-12.663	0	0	0	0
-0.13071	9.9725	-1.1279	-12.664	0	0	0	0
-0.097939	10.019	-1.1402	-12.656	0	0	-1.1325	-12.623
-0.06672	10.067	-1.151	-12.639	0	0	0	0
-0.033975	10.116	-1.1638	-12.616	0	0	0	0
0.003125	10.164	-1.1808	-12.589	0	0	0	0
0.046232	10.21	-1.2031	-12.563	0	0	0	0
0.095481	10.248	-1.2298	-12.543	0	0	0	0
0.14928	10.278	-1.2592	-12.533	0	0	0	0
0.20432	10.303	-1.2888	-12.536	0	0	0	0
0.2565	10.328	-1.317	-12.554	0	0	0	0
0.30255	10.359	-1.3433	-12.59	0	0	0	0
0.34093	10.397	-1.3682	-12.641	0	0	0	0
0.37172	10.437	-1.3922	-12.706	0	0	0	0
0.39568	10.472	-1.4158	-12.779	0	0	0	0
0.41384	10.497	-1.4398	-12.858	0	0	0	0
0.42785	10.51	-1.4641	-12.94	0	0	0	0
0.44071	10.512	-1.4878	-13.021	0	0	0	0
0.45669	10.508	-1.5085	-13.098	0	0	0	0
0.48045	10.501	-1.5238	-13.165	0	0	0	0
0.51573	10.499	-1.533	-13.216	0	0	0	0
0.56395	10.511	-1.537	-13.249	0	0	0	0
0.62354	10.546	-1.5376	-13.266	0	0	0	0
0.69084	10.614	-1.5365	-13.271	0	0	0	0
0.76203	10.718	-1.5349	-13.269	0	0	0	0
0.83367	10.853	-1.5335	-13.263	0	0	0	0
0.90301	11.002	-1.532	-13.255	0	0	0	0
0.96951	11.144	-1.5296	-13.246	0	0	0	0
1.0353	11.267	-1.5248	-13.235	0	0	0	0
1.1028	11.369	-1.5156	-13.221	0	0	0	0
1.1727	11.449	-1.5	-13.202	0	0	0	0
1.2435	11.506	-1.4767	-13.179	0	0	0	0
1.3131	11.545	-1.4456	-13.155	0	0	0	0
1.3803	11.572	-1.4074	-13.13	0	0	0	0
1.4446	11.604	-1.3634	-13.107	0	0	0	0
1.5067	11.656	-1.3146	-13.087	0	0	0	0
1.5673	11.736	-1.2616	-13.071	0	0	0	0
1.6263	11.839	-1.2059	-13.059	0	0	0	0
1.6835	11.952	-1.1501	-13.05	0	0	0	0
1.7381	12.067	-1.0973	-13.041	0	0	0	0
1.79	12.177	-1.0493	-13.031	0	0	0	0
1.8389	12.284	-1.0064	-13.02	0	0	0	0
1.8844	12.392	-0.96833	-13.012	0	0	0	0
1.9261	12.508	-0.93519	-13.008	1.9271	12.271	0	0
1.9647	12.633	-0.9076	-13.007	0	0	0	0
2.0019	12.759	-0.88603	-13.007	0	0	0	0
2.0395	12.879	-0.8702	-13.005	0	0	2.0215	12.881
2.0785	12.987	-0.85868	-13	0	0	0	0
2.1189	13.081	-0.8492	-12.992	0	0	0	0
2.1602	13.159	-0.83929	-12.981	0	0	0	0
2.2022	13.224	-0.8272	-12.971	0	0	0	0
2.2441	13.282	-0.81248	-12.964	0	0	0	0
2.2837	13.337	-0.79587	-12.961	0	0	0	0
2.3187	13.385	-0.7786	-12.961	0	0	0	0
2.3474	13.421	-0.76197	-12.965	0	0	0	0
2.3697	13.441	-0.74702	-12.971	0	0	0	0
2.3869	13.445	-0.73411	-12.976	0	0	0	0
2.4008	13.437	-0.7229	-12.981	0	0	0	0
2.4125	13.426	-0.71269	-12.983	0	0	0	0
2.4214	13.422	-0.70282	-12.98	0	0	0	0
2.4247	13.436	-0.69271	-12.967	0	0	0	0
2.4193	13.471	-0.68158	-12.943	0	0	0	0
2.4031	13.527	-0.66763	-12.902	0	0	0	0
2.3773	13.601	-0.64756	-12.845	0	0	0	0
2.3457	13.689	-0.61686	-12.773	0	0	0	0
2.3125	13.784	-0.57141	-12.689	0	0	0	0
2.2812	13.883	-0.50944	-12.601	0	0	0	0
2.2534	13.983	-0.43252	-12.516	0	0	0	0
2.2296	14.084	-0.34495	-12.44	0	0	0	0
2.2095	14.181	-0.25251	-12.378	0	0	0	0
2.1918	14.271	-0.16155	-12.328	0	0	0	0
2.1742	14.349	-0.077612	-12.29	0	0	0	0
2.1539	14.409	-0.004142	-12.261	0	0	0	0
2.1286	14.443	0.057978	-12.24	0	0	0	0
2.0954	14.445	0.10964	-12.225	0	0	0	0
2.0517	14.422	0.15248	-12.213	0	0	0	0
1.996	14.386	0.189	-12.203	0	0	0	0
1.9295	14.354	0.22342	-12.194	0	0	0	0
1.8554	14.342	0.26147	-12.188	0	0	0	0
1.7775	14.356	0.309	-12.191	0	0	0	0
1.6987	14.398	0.37	-12.205	0	0	0	0
1.6199	14.463	0.44518	-12.233	0	0	0	0
1.5408	14.541	0.53176	-12.276	0	0	0	0
1.4615	14.619	0.62439	-12.334	0	0	0	0
1.3831	14.684	0.71672	-12.404	0	0	0	0
1.3066	14.731	0.80303	-12.48	0	0	0	0
1.2317	14.76	0.87979	-12.554	0	0	0	0
1.1575	14.769	0.9462	-12.622	0	0	0	0
1.0836	14.76	1.0033	-12.681	0	0	0	0
1.0108	14.733	1.0524	-12.732	0	0	0	0
0.9406	14.691	1.0943	-12.777	0	0	0	0
0.87463	14.641	1.1296	-12.815	0	0	0	0
0.8154	14.592	1.1591	-12.845	0	0	0	0
0.76542	14.55	1.1837	-12.867	1.1696	-12.838	0	0
0.72587	14.511	1.2046	-12.884	0	0	0	0
0.69541	14.471	1.2223	-12.897	0	0	0	0
0.67038	14.425	1.2365	-12.907	0	0	0	0
0.64661	14.372	1.2466	-12.915	0	0	0	0
0.62148	14.318	1.2531	-12.92	0	0	0	0
0.59508	14.27	1.2582	-12.922	0	0	0	0
0.56995	14.234	1.265	-12.92	0	0	0	0
0.54907	14.212	1.2778	-12.913	0	0	0	0
0.53386	14.2	1.3008	-12.901	0	0	0	0
0.52373	14.196	1.3373	-12.882	0	0	0	0
0.51683	14.197	1.3881	-12.858	0	0	0	0
0.51094	14.2	1.4508	-12.83	0	0	0	0
0.50409	14.204	1.521	-12.803	0	0	1.5631	-12.76
0.49499	14.209	1.5949	-12.78	0	0	0	0
0.48296	14.213	1.6709	-12.767	0	0	0	0
0.46789	14.218	1.7483	-12.764	0	0	0	0
0.45024	14.222	1.8267	-12.772	0	0	0	0
0.43095	14.227	1.9049	-12.787	0	0	0	0
0.41099	14.231	1.9807	-12.803	0	0	0	0
0.39174	14.235	2.051	-12.813	0	0	0	0
0.37569	14.238	2.1117	-12.81	0	0	0	0
0.36604	14.24	2.1576	-12.792	0	0	0	0
0.36457	14.241	2.1837	-12.761	0	0	0	0
0.36971	14.24	2.1865	-12.724	0	0	0	0
0.37602	14.239	2.1653	-12.688	0	0	0	0
0.37499	14.24	2.1233	-12.663	0	0	0	0
0.35692	14.243	2.0656	-12.655	0	0	0	0
0.31361	14.252	1.9982	-12.665	0	0	0	0
0.24121	14.265	1.9267	-12.69	0	0	0	0
0.14207	14.283	1.8561	-12.722	0	0	0	0
0.023885	14.302	1.7915	-12.752	0	0	0	0
-0.10389	14.32	1.7364	-12.775	0	0	0	0
-0.23415	14.329	1.692	-12.791	0	0	0	0
-0.3638	14.321	1.6557	-12.797	0	0	0	0
-0.49248	14.295	1.623	-12.795	0	0	0	0
-0.62051	14.262	1.5885	-12.786	0	0	0	0
-0.74727	14.232	1.549	-12.77	0	0	0	0
-0.87134	14.215	1.5043	-12.751	0	0	0	0
-0.9929	14.211	1.4564	-12.732	0	0	0	0
-1.1154	14.217	1.4077	-12.717	0	0	0	0
-1.2439	14.226	1.3598	-12.709	0	0	0	0
-1.3811	14.23	1.3126	-12.709	0	0	0	0
-1.5259	14.221	1.2656	-12.717	0	0	0	0
-1.6743	14.193	1.2187	-12.731	0	0	0	0
-1.8224	14.145	1.173	-12.747	0	0	0	0
-1.9686	14.086	1.131	-12.763	0	0	0	0
-2.1146	14.031	1.0943	-12.774	0	0	0	0
-2.2623	13.993	1.0636	-12.782	0	0	0	0
-2.4105	13.97	1.0374	-12.786	0	0	0	0
-2.5551	13.951	1.0135	-12.789	0	0	0	0
-2.6911	13.926	0.98972	-12.792	0	0	0	0
-2.8156	13.893	0.96547	-12.796	0	0	0	0
-2.9288	13.852	0.94174	-12.802	0	0	0	0
-3.0334	13.804	0.92064	-12.808	-3.0816	13.875	0	0
-3.1345	13.752	0.90403	-12.812	0	0	0	0
-3.2389	13.7	0.89241	-12.814	0	0	0	0
-3.3527	13.647	0.88492	-12.812	0	0	0	0
-3.4784	13.588	0.88005	-12.807	0	0	0	0
-3.6147	13.517	0.87628	-12.801	0	0	0	0
-3.7576	13.434	0.87253	-12.794	0	0	-3.7266	13.341
-3.9018	13.343	0.86836	-12.792	0	0	0	0
-4.0424	13.254	0.86391	-12.796	0	0	0	0
-4.1757	13.173	0.8595	-12.807	0	0	0	0
-4.2983	13.1	0.85541	-12.825	0	0	0	0
-4.4067	13.024	0.85204	-12.843	0	0	0	0
-4.4988	12.934	0.8499	-12.858	0	0	0	0
-4.5761	12.831	0.84931	-12.866	0	0	0	0
-4.643	12.721	0.84971	-12.865	0	0	0	0
-4.7042	12.618	0.84902	-12.855	0	0	0	0
-4.7639	12.534	0.84338	-12.839	0	0	0	0
-4.8254	12.483	0.82766	-12.821	0	0	0	0
-4.8901	12.465	0.79686	-12.805	0	0	0	0
-4.9568	12.474	0.74776	-12.794	0	0	0	0
-5.0208	12.49	0.67948	-12.789	0	0	0	0
-5.0751	12.493	0.59339	-12.79	0	0	0	0
-5.1145	12.472	0.49328	-12.799	0	0	0	0
-5.1389	12.428	0.38503	-12.815	0	0	0	0
-5.1518	12.374	0.27459	-12.838	0	0	0	0
-5.1575	12.33	0.16561	-12.867	0	0	0	0
-5.159	12.306	0.059573	-12.899	0	0	0	0
-5.1571	12.306	-0.042892	-12.936	0	0	0	0
-5.1517	12.322	-0.14203	-12.976	0	0	0	0
-5.1415	12.346	-0.23939	-13.018	0	0	0	0
-5.1238	12.374	-0.33739	-13.061	0	0	0	0
-5.095	12.404	-0.43833	-13.101	0	0	0	0
-5.0518	12.438	-0.54361	-13.139	-0.48029	-13.144	0	0
-4.9931	12.473	-0.65312	-13.172	0	0	0	0
-4.9204	12.505	-0.76473	-13.203	0	0	0	0
-4.8371	12.522	-0.87462	-13.231	0	0	0	0
-4.7459	12.506	-0.97864	-13.258	0	0	0	0
-4.6482	12.447	-1.0739	-13.283	0	0	0	0
-4.5441	12.341	-1.1592	-13.306	0	0	0	0
-4.434	12.197	-1.2337	-13.324	0	0	0	0
-4.3209	12.04	-1.2979	-13.335	0	0	0	0
-4.2105	11.897	-1.3535	-13.338	0	0	0	0
-4.1095	11.789	-1.4029	-13.334	0	0	0	0
-4.0228	11.725	-1.4483	-13.325	0	0	0	0
-3.9505	11.699	-1.4913	-13.312	0	0	0	0
-3.8877	11.699	-1.5327	-13.297	0	0	0	0
-3.8266	11.72	-1.5734	-13.279	0	0	0	0
-3.7598	11.759	-1.6137	-13.256	0	0	0	0
-3.6811	11.816	-1.6537	-13.227	0	0	0	0
-3.587	11.891	-1.6936	-13.194	0	0	0	0
-3.477	11.984	-1.7323	-13.157	0	0	-1.7524	-13.048
-3.3535	12.089	-1.7683	-13.121	0	0	0	0
-3.2203	12.192	-1.8007	-13.087	0	0	0	0
-3.0806	12.275	-1.8296	-13.053	0	0	0	0
-2.936	12.32	-1.8553	-13.019	0	0	0	0
-2.7899	12.325	-1.8776	-12.983	0	0	0	0
-2.6488	12.306	-1.8959	-12.949	0	0	0	0
-2.5202	12.288	-1.9091	-12.917	0	0	0	0
-2.4094	12.287	-1.9157	-12.893	0	0	0	0
-2.3181	12.31	-1.914	-12.879	0	0	0	0
-2.2443	12.355	-1.9035	-12.879	0	0	0	0
-2.1831	12.416	-1.8861	-12.888	0	0	0	0
-2.1288	12.489	-1.8641	-12.901	0	0	0	0
-2.0753	12.571	-1.8385	-12.913	0	0	0	0
-2.0178	12.655	-1.8076	-12.922	0	0	0	0
-1.9524	12.729	-1.7681	-12.929	0	0	0	0
-1.8762	12.772	-1.714	-12.932	0	0	0	0
-1.7883	12.77	-1.6362	-12.931	0	0	0	0
-1.6898	12.724	-1.5233	-12.925	0	0	0	0
