## Supplementary material for "How to control unpredictable others in court-net sports": Collegiate match data: u7_5_4.txt

-0.4933	12.405	3.4327	-12.395	0	0	-0.47679	12.381
-0.49908	12.524	3.4862	-12.384	0	0	0	0
-0.50919	12.602	3.51	-12.37	0	0	0	0
-0.5203	12.635	3.5136	-12.353	0	0	0	0
-0.52955	12.633	3.5043	-12.331	0	0	0	0
-0.53561	12.608	3.4872	-12.306	0	0	0	0
-0.53885	12.573	3.4656	-12.283	0	0	0	0
-0.54038	12.534	3.4422	-12.266	0	0	0	0
-0.54109	12.5	3.4195	-12.26	0	0	0	0
-0.5415	12.479	3.3995	-12.264	0	0	0	0
-0.54181	12.478	3.3828	-12.274	0	0	0	0
-0.54196	12.501	3.3685	-12.29	0	0	0	0
-0.54161	12.553	3.3544	-12.309	0	0	0	0
-0.54007	12.63	3.3382	-12.331	0	0	0	0
-0.53655	12.727	3.3187	-12.357	0	0	0	0
-0.53041	12.827	3.2965	-12.383	0	0	0	0
-0.52142	12.916	3.2731	-12.409	3.2409	-12.432	0	0
-0.50948	12.98	3.25	-12.429	0	0	0	0
-0.49453	13.012	3.228	-12.441	0	0	0	0
-0.47709	13.013	3.2069	-12.443	0	0	0	0
-0.45886	12.991	3.1867	-12.437	0	0	0	0
-0.4421	12.953	3.1679	-12.425	0	0	0	0
-0.42819	12.904	3.1504	-12.408	0	0	0	0
-0.41731	12.853	3.1326	-12.391	0	0	0	0
-0.40897	12.809	3.1118	-12.374	0	0	0	0
-0.40253	12.786	3.085	-12.36	0	0	0	0
-0.39737	12.789	3.0493	-12.35	0	0	0	0
-0.39274	12.82	3.0023	-12.345	0	0	0	0
-0.38716	12.873	2.9422	-12.349	0	0	0	0
-0.37845	12.933	2.8681	-12.363	0	0	0	0
-0.36477	12.985	2.7813	-12.388	0	0	0	0
-0.34543	13.023	2.6848	-12.422	0	0	2.7335	-12.307
-0.32052	13.046	2.5827	-12.467	0	0	0	0
-0.2898	13.059	2.4793	-12.52	0	0	0	0
-0.25271	13.066	2.3787	-12.58	0	0	0	0
-0.20907	13.069	2.2839	-12.645	0	0	0	0
-0.1596	13.069	2.1981	-12.715	0	0	0	0
-0.10648	13.066	2.1243	-12.784	0	0	0	0
-0.053657	13.057	2.0642	-12.85	0	0	0	0
-0.005787	13.04	2.0175	-12.909	0	0	0	0
0.033607	13.02	1.9824	-12.963	0	0	0	0
0.063463	13.004	1.9562	-13.009	0	0	0	0
0.085563	12.995	1.9356	-13.047	0	0	0	0
0.10388	12.996	1.9166	-13.077	0	0	0	0
0.1231	13.006	1.8947	-13.1	0	0	0	0
0.14716	13.022	1.8652	-13.118	0	0	0	0
0.17826	13.038	1.8245	-13.132	0	0	0	0
0.21657	13.045	1.772	-13.145	0	0	0	0
0.26036	13.037	1.7103	-13.158	0	0	0	0
0.30647	13.015	1.6442	-13.172	0	0	0	0
0.35111	12.991	1.5785	-13.188	0	0	0	0
0.39115	12.977	1.516	-13.206	0	0	0	0
0.42514	12.979	1.4584	-13.223	0	0	0	0
0.45307	12.999	1.4067	-13.238	0	0	0	0
0.476	13.032	1.3615	-13.246	0	0	0	0
0.49626	13.066	1.3224	-13.245	0	0	0	0
0.51726	13.086	1.2872	-13.236	0	0	0	0
0.54248	13.081	1.252	-13.218	0	0	0	0
0.57457	13.051	1.2125	-13.194	0	0	0	0
0.61463	13.003	1.1653	-13.165	0	0	0	0
0.66218	12.949	1.1089	-13.133	0	0	0	0
0.7158	12.9	1.0437	-13.101	0	0	0	0
0.77333	12.86	0.97195	-13.072	0	0	0	0
0.83176	12.831	0.89711	-13.05	0	0	0	0
0.88761	12.811	0.82233	-13.038	0	0	0	0
0.93818	12.797	0.74999	-13.038	0	0	0	0
0.98232	12.787	0.68168	-13.048	0	0	0	0
1.0207	12.78	0.61826	-13.063	0	0	0	0
1.0554	12.772	0.55982	-13.079	1.0643	12.763	0	0
1.0886	12.765	0.50577	-13.091	0	0	0	0
1.1223	12.757	0.45498	-13.095	0	0	0	0
1.1579	12.751	0.40598	-13.09	0	0	0	0
1.1975	12.747	0.35745	-13.08	0	0	0	0
1.2426	12.749	0.30882	-13.069	0	0	0	0
1.2944	12.761	0.26077	-13.062	0	0	0	0
1.3518	12.785	0.21541	-13.064	0	0	0	0
1.4116	12.823	0.1754	-13.073	0	0	0	0
1.469	12.872	0.14287	-13.089	0	0	0	0
1.5196	12.92	0.11894	-13.107	0	0	0	0
1.5606	12.951	0.10379	-13.125	0	0	0	0
1.5924	12.956	0.096428	-13.14	0	0	0	0
1.6173	12.928	0.094905	-13.152	0	0	0	0
1.6387	12.865	0.09694	-13.159	0	0	0	0
1.6587	12.767	0.10054	-13.161	0	0	0	0
1.678	12.638	0.10432	-13.156	0	0	0	0
1.6964	12.498	0.10762	-13.146	0	0	0	0
1.7133	12.37	0.11035	-13.13	0	0	0	0
1.728	12.278	0.11265	-13.111	0	0	0	0
1.7403	12.232	0.11436	-13.09	0	0	0	0
1.7499	12.227	0.1147	-13.07	0	0	0	0
1.7568	12.248	0.11246	-13.05	0	0	1.7635	12.307
1.7613	12.278	0.1065	-13.033	0	0	0	0
1.7639	12.307	0.096359	-13.022	0	0	0	0
1.7653	12.329	0.082481	-13.02	0	0	0	0
1.7662	12.339	0.06619	-13.029	0	0	0	0
1.7667	12.336	0.049398	-13.049	0	0	0	0
1.7669	12.316	0.033967	-13.076	0	0	0	0
1.7664	12.277	0.020912	-13.106	0	0	0	0
1.7644	12.219	0.010144	-13.133	0	0	0	0
1.7597	12.146	0.000926	-13.157	0	0	0	0
1.7513	12.072	-0.007484	-13.175	0	0	0	0
1.738	12.015	-0.015368	-13.184	0	0	0	0
1.7194	11.991	-0.022502	-13.18	0	0	0	0
1.6952	12.002	-0.028556	-13.16	0	0	0	0
1.6653	12.037	-0.033308	-13.121	0	0	0	0
1.6302	12.081	-0.036094	-13.066	0	0	0	0
1.5915	12.124	-0.035035	-12.996	0	0	0	0
1.5507	12.164	-0.026916	-12.916	0	0	0	0
1.5084	12.198	-0.007908	-12.829	0	0	0	0
1.4651	12.22	0.025167	-12.736	0	0	0	0
1.4215	12.223	0.073382	-12.643	0	0	0	0
1.3795	12.206	0.13467	-12.555	0	0	0	0
1.3417	12.177	0.20421	-12.475	0	0	0	0
1.3103	12.149	0.27635	-12.403	0	0	0	0
1.2859	12.125	0.34679	-12.337	0	0	0	0
1.2668	12.105	0.41398	-12.272	0	0	0	0
1.2493	12.083	0.47967	-12.201	0	0	0	0
1.2293	12.058	0.54789	-12.118	0	0	0	0
1.2041	12.031	0.62277	-12.016	0	0	0	0
1.173	12.007	0.70652	-11.894	0	0	0	0
1.1379	11.999	0.79856	-11.751	0	0	0	0
1.1014	12.021	0.89619	-11.592	0	0	0	0
1.065	12.08	0.99635	-11.42	0	0	0	0
1.0293	12.174	1.0967	-11.242	0	0	0	0
0.99406	12.28	1.196	-11.066	0	0	0	0
0.95953	12.371	1.2941	-10.898	0	0	0	0
0.92692	12.427	1.3926	-10.742	0	0	0	0
0.8981	12.448	1.4935	-10.597	0	0	0	0
0.87461	12.451	1.5982	-10.461	0	0	0	0
0.85657	12.449	1.7062	-10.331	0	0	0	0
0.8424	12.448	1.8152	-10.203	0	0	0	0
0.82941	12.448	1.9223	-10.074	0	0	0	0
0.81478	12.453	2.0249	-9.9436	0	0	0	0
0.79647	12.466	2.1229	-9.8121	0	0	0	0
0.7734	12.485	2.2185	-9.6755	0	0	0	0
0.74521	12.505	2.3144	-9.5279	0	0	0	0
0.71265	12.523	2.4116	-9.3638	0	0	0	0
0.67793	12.538	2.5088	-9.1808	0	0	0	0
0.64373	12.55	2.6044	-8.9823	2.5717	-9.0973	0	0
0.61169	12.558	2.6967	-8.778	0	0	0	0
0.58222	12.564	2.784	-8.5812	0	0	0	0
0.55579	12.569	2.8646	-8.4033	0	0	0	0
0.53369	12.572	2.9385	-8.2492	0	0	0	0
0.51725	12.573	3.0073	-8.1185	0	0	0	0
0.5068	12.573	3.0728	-8.0069	0	0	0	0
0.5015	12.57	3.1356	-7.909	0	0	0	0
0.49997	12.567	3.1944	-7.8204	0	0	0	0
0.50073	12.564	3.2479	-7.7369	0	0	0	0
0.50238	12.562	3.2961	-7.6551	0	0	0	0
0.50359	12.564	3.3405	-7.5739	0	0	0	0
0.50305	12.575	3.3829	-7.495	0	0	0	0
0.49941	12.598	3.4247	-7.4214	0	0	0	0
0.49136	12.637	3.4669	-7.3539	0	0	3.4642	-7.2405
0.47799	12.693	3.5102	-7.2889	0	0	0	0
0.45946	12.763	3.5544	-7.2191	0	0	0	0
0.43754	12.834	3.5984	-7.1367	0	0	0	0
0.4152	12.89	3.64	-7.0355	0	0	0	0
0.39493	12.919	3.6771	-6.9117	0	0	0	0
0.37747	12.918	3.7091	-6.7653	0	0	0	0
0.36135	12.894	3.7364	-6.5999	0	0	0	0
0.34394	12.854	3.7609	-6.4236	0	0	0	0
0.32342	12.811	3.7841	-6.2477	0	0	0	0
0.30054	12.777	3.8059	-6.0848	0	0	0	0
0.27913	12.768	3.8233	-5.9446	0	0	0	0
0.26521	12.792	3.8312	-5.8321	0	0	0	0
0.26565	12.846	3.8238	-5.7482	0	0	0	0
0.28685	12.923	3.7964	-5.6901	0	0	0	0
0.33308	13.012	3.7471	-5.6519	0	0	0	0
0.40471	13.102	3.6779	-5.6242	0	0	0	0
0.49824	13.181	3.5944	-5.5949	0	0	0	0
0.60793	13.235	3.5043	-5.5526	0	0	0	0
0.72705	13.263	3.4144	-5.4921	0	0	0	0
0.8494	13.269	3.328	-5.4165	0	0	0	0
0.9719	13.26	3.2449	-5.334	0	0	0	0
1.095	13.24	3.163	-5.2526	0	0	0	0
1.2201	13.219	3.0798	-5.1787	0	0	0	0
1.3481	13.204	2.994	-5.1174	0	0	0	0
1.478	13.193	2.905	-5.0711	0	0	0	0
1.6079	13.188	2.8132	-5.0401	0	0	0	0
1.7359	13.202	2.7204	-5.022	1.0437	7.4483	0	0
1.8617	13.246	2.6288	-5.0114	0	0	0	0
1.9863	13.322	2.5404	-4.9976	0	0	0	0
2.1101	13.42	2.4556	-4.9691	0	0	0	0
2.2314	13.521	2.3713	-4.9192	0	0	0	0
2.3471	13.609	2.2835	-4.8488	0	0	0	0
2.4544	13.677	2.1889	-4.7638	0	0	0	0
2.5542	13.733	2.0868	-4.6721	0	0	1.5335	7.8903
2.6508	13.794	1.9794	-4.5821	0	0	0	0
2.7501	13.88	1.8705	-4.5005	0	0	0	0
2.8568	14.011	1.7646	-4.4317	0	0	0	0
2.973	14.193	1.6653	-4.3785	0	0	0	0
3.097	14.411	1.575	-4.3432	0	0	0	0
3.223	14.633	1.4952	-4.3288	0	0	0	0
3.3436	14.823	1.4268	-4.3375	0	0	0	0
3.4544	14.966	1.3704	-4.3691	0	0	0	0
3.5551	15.067	1.326	-4.4176	0	0	0	0
3.6471	15.145	1.2915	-4.4726	0	0	0	0
3.7317	15.211	1.2631	-4.5227	0	0	0	0
3.8095	15.274	1.2352	-4.5582	0	0	0	0
3.881	15.337	1.2024	-4.5729	0	0	0	0
3.946	15.404	1.162	-4.5654	0	0	0	0
4.0042	15.471	1.1143	-4.5409	0	0	0	0
4.0562	15.533	1.0628	-4.5089	0	0	0	0
4.103	15.584	1.012	-4.4788	0	0	0	0
4.145	15.624	0.96543	-4.4564	0.16978	-0.78261	0	0
4.1821	15.659	0.92469	-4.4419	0	0	0	0
4.2148	15.702	0.88982	-4.4321	0	0	0	0
4.2442	15.766	0.86079	-4.4235	0	0	0	0
4.2704	15.851	0.83814	-4.4146	0	0	0	0
4.2925	15.944	0.8228	-4.4065	0	0	0	0
4.3093	16.024	0.81515	-4.4021	0	0	0	0
4.3204	16.082	0.81397	-4.4039	0	0	0	0
4.3273	16.121	0.81646	-4.4127	0	0	0	0
4.3326	16.153	0.81934	-4.427	0	0	0	0
4.3393	16.181	0.81968	-4.4428	0	0	0	0
4.349	16.195	0.81504	-4.4527	0	0	0	0
4.3621	16.181	0.80396	-4.4489	0	0	0	0
4.3777	16.142	0.7869	-4.4266	0	0	0	0
4.3938	16.096	0.7668	-4.3858	0	0	0	0
4.4066	16.061	0.74773	-4.3299	0	0	0	0
4.4105	16.046	0.73236	-4.2647	0	0	0	0
4.3994	16.049	0.72076	-4.1988	0	0	0	0
4.3689	16.069	0.71108	-4.1433	0	0	0	0
4.3168	16.095	0.70061	-4.1071	0	0	0	0
4.2426	16.107	0.68668	-4.0938	0	0	0	0
4.1479	16.081	0.6675	-4.1014	0	0	0.12667	-0.72077
4.0371	16.008	0.64293	-4.1238	0	0	0	0
3.9184	15.903	0.61402	-4.1538	0	0	0	0
3.8014	15.798	0.58215	-4.1865	0	0	0	0
3.6943	15.718	0.54898	-4.2199	0	0	0	0
3.6011	15.672	0.51709	-4.2537	0	0	0	0
3.522	15.662	0.4895	-4.2868	0	0	0	0
3.4543	15.676	0.46864	-4.3163	0	0	0	0
3.3928	15.698	0.45552	-4.3393	0	0	0	0
3.3303	15.719	0.44934	-4.3547	0	0	0	0
3.2583	15.736	0.44812	-4.363	0	0	0	0
3.1699	15.752	0.44977	-4.366	0	0	0	0
3.0619	15.772	0.45283	-4.3659	0	0	0	0
2.9354	15.798	0.45669	-4.3647	0	0	0	0
2.7949	15.829	0.46144	-4.3648	0	0	0	0
2.6464	15.857	0.46756	-4.3682	0	0	0	0
2.4946	15.867	0.47555	-4.3772	0	0	0	0
2.3422	15.85	0.48539	-4.3933	0	0	0	0
2.1897	15.802	0.49606	-4.4175	0	0	0	0
2.038	15.731	0.50525	-4.4501	0	0	0	0
1.8909	15.648	0.50998	-4.4916	0	0	0	0
1.7566	15.57	0.50814	-4.5415	0	0	0	0
1.6437	15.506	0.49999	-4.5967	0	0	0	0
