## Supplementary material for "How to control unpredictable others in court-net sports": Collegiate match data: u7_6_1.txt

-0.73064	13.266	1.9747	-10.444	0	0	-0.73074	13.265
-0.73064	13.267	1.9748	-10.44	0	0	0	0
-0.73068	13.27	1.9742	-10.435	0	0	0	0
-0.73078	13.273	1.9723	-10.43	0	0	0	0
-0.73099	13.277	1.9687	-10.427	0	0	0	0
-0.73131	13.28	1.9628	-10.428	0	0	0	0
-0.73176	13.281	1.9549	-10.436	0	0	0	0
-0.73226	13.275	1.9459	-10.451	0	0	0	0
-0.7327	13.26	1.9372	-10.469	0	0	0	0
-0.73282	13.23	1.93	-10.487	0	0	0	0
-0.73223	13.182	1.9245	-10.502	0	0	0	0
-0.73031	13.114	1.9204	-10.514	0	0	0	0
-0.72584	13.026	1.9175	-10.521	0	0	0	0
-0.71669	12.917	1.9153	-10.525	0	0	0	0
-0.70026	12.794	1.9141	-10.527	0	0	0	0
-0.67516	12.671	1.9146	-10.525	0	0	0	0
-0.64268	12.566	1.9181	-10.519	0	0	0	0
-0.60703	12.499	1.9267	-10.507	0.34287	-1.8752	0	0
-0.57337	12.488	1.9422	-10.49	0	0	0	0
-0.54494	12.54	1.9664	-10.466	0	0	0	0
-0.52175	12.646	1.9992	-10.437	0	0	0	0
-0.50155	12.785	2.0387	-10.408	0	0	0	0
-0.48138	12.93	2.0824	-10.381	0	0	0	0
-0.45921	13.057	2.1284	-10.357	0	0	0	0
-0.43501	13.155	2.1757	-10.336	0	0	0	0
-0.41041	13.229	2.2241	-10.317	0	0	0	0
-0.38698	13.294	2.2725	-10.297	0	0	0	0
-0.3653	13.366	2.3193	-10.274	0	0	0	0
-0.34533	13.453	2.362	-10.244	0	0	0	0
-0.32696	13.554	2.3993	-10.202	0	0	0	0
-0.3101	13.654	2.431	-10.15	0	0	0	0
-0.29503	13.74	2.4576	-10.09	0	0	0	0
-0.28261	13.803	2.4799	-10.026	0	0	0	0
-0.27382	13.842	2.4985	-9.9656	0	0	0	0
-0.26913	13.862	2.5138	-9.9136	0	0	0	0
-0.2685	13.869	2.5262	-9.8741	0	0	0	0
-0.27141	13.87	2.536	-9.8489	0	0	0	0
-0.27671	13.866	2.5437	-9.8367	0	0	0	0
-0.28265	13.862	2.5497	-9.8336	0	0	0	0
-0.28773	13.859	2.5544	-9.8345	0	0	0	0
-0.29132	13.856	2.5587	-9.8345	0	0	0	0
-0.29353	13.854	2.5637	-9.8302	0	0	0	0
-0.29496	13.853	2.571	-9.8195	0	0	0	0
-0.29649	13.853	2.5823	-9.8024	0	0	1.1768	-1.4524
-0.29913	13.853	2.5989	-9.7813	0	0	0	0
-0.30387	13.854	2.6211	-9.7604	0	0	0	0
-0.31142	13.854	2.6475	-9.7434	0	0	0	0
-0.32181	13.854	2.6762	-9.7311	0	0	0	0
-0.33411	13.854	2.7056	-9.7219	0	0	0	0
-0.34679	13.853	2.7352	-9.7133	0	0	0	0
-0.35854	13.853	2.7646	-9.7035	0	0	0	0
-0.36849	13.854	2.793	-9.6923	0	0	0	0
-0.37564	13.858	2.8197	-9.6821	0	0	0	0
-0.37807	13.869	2.8433	-9.6765	0	0	0	0
-0.37264	13.889	2.8627	-9.6795	0	0	0	0
-0.35546	13.92	2.8775	-9.6929	0	0	0	0
-0.32294	13.962	2.8881	-9.7158	0	0	0	0
-0.27206	14.013	2.8956	-9.7469	0	0	0	0
-0.20011	14.067	2.9006	-9.7856	0	0	0	0
-0.10608	14.128	2.9021	-9.8326	0	0	0	0
0.006428	14.202	2.8975	-9.8878	0	0	0	0
0.12869	14.293	2.883	-9.9495	0	0	0	0
0.25032	14.392	2.8546	-10.015	0	0	0	0
0.36307	14.477	2.8097	-10.081	0	0	0	0
0.46234	14.531	2.7477	-10.146	0	0	0	0
0.54713	14.549	2.6698	-10.21	0	0	0	0
0.61916	14.543	2.5799	-10.277	0	0	0	0
0.68177	14.53	2.4843	-10.347	0	0	0	0
0.73874	14.527	2.39	-10.42	0.2898	4.0253	0	0
0.79245	14.535	2.3018	-10.494	0	0	0	0
0.84351	14.547	2.2213	-10.568	0	0	0	0
0.89283	14.549	2.1474	-10.639	0	0	0	0
0.94295	14.53	2.0776	-10.704	0	0	0	0
0.99718	14.489	2.0096	-10.764	0	0	0	0
1.0579	14.434	1.9411	-10.819	0	0	0	0
1.125	14.38	1.87	-10.869	0	0	0	0
1.1961	14.341	1.7939	-10.915	0	0	0	0
1.267	14.325	1.7098	-10.959	0	0	0	0
1.3331	14.337	1.6158	-11.005	0	0	0	0
1.3914	14.372	1.5129	-11.058	0	0	0	0
1.4412	14.424	1.4054	-11.118	0	0	0	0
1.4832	14.481	1.2992	-11.183	0	0	0	0
1.5188	14.537	1.2005	-11.249	0	0	0	0
1.5492	14.594	1.1141	-11.311	0	0	0	0
1.5752	14.653	1.0424	-11.368	0	0	0	0
1.5969	14.715	0.9847	-11.419	0	0	0	0
1.6142	14.777	0.93797	-11.463	0	0	0	0
1.6272	14.831	0.89737	-11.501	0	0	0	0
1.6365	14.871	0.85706	-11.531	0	0	0	0
1.6432	14.896	0.81135	-11.552	0	0	1.626	14.915
1.6479	14.909	0.75619	-11.564	0	0	0	0
1.6513	14.914	0.69022	-11.569	0	0	0	0
1.6541	14.914	0.61468	-11.569	0	0	0	0
1.6579	14.913	0.53266	-11.57	0	0	0	0
1.6647	14.912	0.44803	-11.574	0	0	0	0
1.6765	14.913	0.36457	-11.586	0	0	0	0
1.695	14.917	0.28548	-11.608	0	0	0	0
1.7222	14.923	0.21354	-11.638	0	0	0	0
1.7598	14.927	0.151	-11.671	0	0	0	0
1.809	14.926	0.098849	-11.705	0	0	0	0
1.8674	14.912	0.056474	-11.736	0	0	0	0
1.9283	14.876	0.022004	-11.763	0	0	0	0
1.9831	14.814	-0.007324	-11.785	0	0	0	0
2.0259	14.733	-0.035254	-11.802	0	0	0	0
2.0554	14.645	-0.066414	-11.811	0	0	0	0
2.0726	14.565	-0.10569	-11.812	0	0	0	0
2.0797	14.503	-0.15744	-11.802	0	0	0	0
2.0788	14.464	-0.22465	-11.782	0	0	0	0
2.0715	14.449	-0.30807	-11.755	0	0	0	0
2.0585	14.46	-0.40554	-11.726	0	0	0	0
2.0408	14.5	-0.51235	-11.701	0	0	0	0
2.0199	14.573	-0.62214	-11.686	0	0	0	0
1.9971	14.68	-0.72779	-11.682	0	0	0	0
1.9731	14.815	-0.82277	-11.689	0	0	0	0
1.9469	14.966	-0.90314	-11.707	0	0	0	0
1.9171	15.114	-0.96852	-11.731	0	0	0	0
1.882	15.234	-1.0214	-11.758	0	0	0	0
1.8406	15.298	-1.0659	-11.785	0	0	0	0
1.7918	15.291	-1.1066	-11.813	0	0	0	0
1.7343	15.222	-1.1473	-11.841	0	0	0	0
1.6666	15.12	-1.1899	-11.871	0	0	0	0
1.5885	15.022	-1.2352	-11.907	0	0	0	0
1.503	14.944	-1.2821	-11.955	0	0	0	0
1.4153	14.882	-1.3281	-12.02	0	0	0	0
1.3298	14.82	-1.3696	-12.107	0	0	0	0
1.2481	14.746	-1.403	-12.213	0	0	0	0
1.1695	14.66	-1.4263	-12.33	0	0	0	0
1.0934	14.569	-1.4405	-12.447	0	0	0	0
1.0199	14.487	-1.4483	-12.553	0	0	0	0
0.95028	14.425	-1.4526	-12.644	0	0	0	0
0.88561	14.389	-1.4555	-12.716	0	0	0	0
0.82668	14.378	-1.4587	-12.769	-1.4615	-12.848	0	0
0.77395	14.386	-1.4629	-12.809	0	0	0	0
0.728	14.403	-1.4692	-12.842	0	0	0	0
0.68999	14.419	-1.4792	-12.876	0	0	0	0
0.66109	14.425	-1.4956	-12.914	0	0	0	0
0.64096	14.421	-1.5223	-12.959	0	0	0	0
0.6272	14.41	-1.5626	-13.012	0	0	0	0
0.61615	14.395	-1.6168	-13.072	0	0	0	0
0.60395	14.374	-1.6813	-13.141	0	0	0	0
0.58756	14.346	-1.7502	-13.22	0	0	-1.7762	-13.192
0.5656	14.311	-1.817	-13.307	0	0	0	0
0.53833	14.271	-1.8765	-13.398	0	0	0	0
0.5068	14.233	-1.9243	-13.487	0	0	0	0
0.47178	14.205	-1.9585	-13.57	0	0	0	0
0.43322	14.191	-1.9792	-13.643	0	0	0	0
0.39088	14.184	-1.9887	-13.704	0	0	0	0
0.34545	14.167	-1.99	-13.754	0	0	0	0
0.29879	14.125	-1.9853	-13.794	0	0	0	0
0.25335	14.057	-1.9752	-13.83	0	0	0	0
0.21221	13.981	-1.959	-13.868	0	0	0	0
0.17874	13.925	-1.9355	-13.914	0	0	0	0
0.15487	13.912	-1.9036	-13.973	0	0	0	0
0.13983	13.94	-1.8641	-14.044	0	0	0	0
0.1306	13.984	-1.8194	-14.126	0	0	0	0
0.12324	14.021	-1.7731	-14.212	0	0	0	0
0.11382	14.032	-1.7291	-14.295	0	0	0	0
0.099226	14.007	-1.6908	-14.367	0	0	0	0
0.077726	13.947	-1.6609	-14.423	0	0	0	0
0.04908	13.86	-1.6396	-14.461	0	0	0	0
0.01473	13.76	-1.6251	-14.479	0	0	0	0
-0.021615	13.665	-1.6136	-14.48	0	0	0	0
-0.054822	13.587	-1.6004	-14.468	0	0	0	0
-0.080986	13.533	-1.5812	-14.443	0	0	0	0
-0.099028	13.501	-1.5528	-14.41	0	0	0	0
-0.11005	13.487	-1.5139	-14.373	0	0	0	0
-0.11602	13.482	-1.4645	-14.336	0	0	0	0
-0.11883	13.481	-1.4056	-14.304	0	0	0	0
-0.11975	13.476	-1.3392	-14.28	0	0	0	0
-0.11915	13.463	-1.2678	-14.266	0	0	0	0
-0.11644	13.436	-1.195	-14.262	0	0	0	0
-0.11009	13.396	-1.125	-14.265	0	0	0	0
-0.097964	13.344	-1.062	-14.272	0	0	0	0
-0.0778	13.291	-1.0078	-14.276	0	0	0	0
-0.04799	13.25	-0.96177	-14.273	0	0	0	0
-0.008847	13.232	-0.92053	-14.257	0	0	0	0
0.036329	13.241	-0.87975	-14.226	0	0	0	0
0.082321	13.273	-0.83636	-14.18	0	0	0	0
0.12468	13.32	-0.78974	-14.119	0	0	0	0
0.16074	13.367	-0.74194	-14.047	0	0	0	0
0.18889	13.403	-0.6966	-13.969	0	0	0	0
0.2087	13.42	-0.65702	-13.889	0	0	0	0
0.22197	13.417	-0.62458	-13.811	0	0	0	0
0.23293	13.392	-0.59847	-13.739	0	0	0	0
0.24747	13.346	-0.57648	-13.671	0	0	0	0
0.27206	13.284	-0.55613	-13.604	0	0	0	0
0.31236	13.218	-0.5354	-13.534	0	0	0	0
0.3716	13.163	-0.51315	-13.459	0	0	0	0
0.4491	13.132	-0.48944	-13.379	0	0	0	0
0.54005	13.134	-0.46539	-13.297	0	0	0	0
0.63731	13.173	-0.44267	-13.218	0	0	0	0
0.7344	13.245	-0.42278	-13.143	0	0	0	0
0.8282	13.346	-0.40664	-13.071	0	0	0	0
0.91933	13.468	-0.39472	-12.997	0	0	0	0
1.0102	13.601	-0.38729	-12.919	0	0	0	0
1.1022	13.735	-0.38453	-12.834	0	0	0	0
1.1944	13.863	-0.38631	-12.744	0	0	0	0
1.2853	13.984	-0.39218	-12.651	0	0	0	0
1.3733	14.103	-0.4017	-12.557	0	0	0	0
1.457	14.224	-0.41459	-12.465	0	0	0	0
1.5351	14.341	-0.4304	-12.379	1.5652	14.199	0	0
1.608	14.447	-0.44799	-12.301	0	0	0	0
1.6777	14.538	-0.46545	-12.235	0	0	0	0
1.7469	14.622	-0.48073	-12.181	0	0	0	0
1.8183	14.712	-0.49253	-12.136	0	0	0	0
1.8933	14.819	-0.50062	-12.095	0	0	0	0
1.9705	14.946	-0.50548	-12.049	0	0	0	0
2.0469	15.092	-0.5077	-11.994	0	0	2.0435	14.815
2.1193	15.248	-0.50776	-11.928	0	0	0	0
2.1859	15.403	-0.50601	-11.853	0	0	0	0
2.2482	15.55	-0.50266	-11.773	0	0	0	0
2.3097	15.688	-0.49747	-11.693	0	0	0	0
2.3742	15.819	-0.48973	-11.615	0	0	0	0
2.4436	15.938	-0.47886	-11.542	0	0	0	0
2.5162	16.039	-0.4653	-11.474	0	0	0	0
2.5874	16.117	-0.45075	-11.409	0	0	0	0
2.6529	16.177	-0.43761	-11.346	0	0	0	0
2.7119	16.225	-0.42782	-11.283	0	0	0	0
2.7672	16.271	-0.42217	-11.218	0	0	0	0
2.8216	16.322	-0.42056	-11.154	0	0	0	0
2.8754	16.38	-0.42238	-11.091	0	0	0	0
2.9258	16.444	-0.42706	-11.032	0	0	0	0
2.9705	16.517	-0.43444	-10.975	0	0	0	0
3.009	16.604	-0.44464	-10.92	0	0	0	0
3.0425	16.714	-0.45765	-10.866	0	0	0	0
3.0717	16.844	-0.47288	-10.815	0	0	0	0
3.0959	16.982	-0.48946	-10.77	0	0	0	0
3.1134	17.106	-0.50674	-10.733	0	0	0	0
3.1229	17.201	-0.52459	-10.705	0	0	0	0
3.1247	17.265	-0.54295	-10.683	0	0	0	0
3.1201	17.302	-0.56139	-10.665	0	0	0	0
3.1109	17.318	-0.57895	-10.649	0	0	0	0
3.0997	17.323	-0.59435	-10.634	0	0	0	0
3.0887	17.32	-0.60662	-10.621	0	0	0	0
3.0797	17.315	-0.61544	-10.61	0	0	0	0
3.0737	17.31	-0.62119	-10.603	0	0	0	0
3.0712	17.305	-0.62456	-10.598	0	0	0	0
3.072	17.302	-0.62612	-10.595	0	0	0	0
3.0758	17.3	-0.62606	-10.594	0	0	0	0
3.0822	17.299	-0.62404	-10.594	0	0	0	0
3.09	17.299	-0.61921	-10.595	0	0	0	0
3.0971	17.299	-0.61042	-10.596	0	0	0	0
3.1001	17.301	-0.59662	-10.599	0	0	0	0
3.094	17.303	-0.5776	-10.605	0	0	0	0
3.0752	17.306	-0.55479	-10.612	0	0	0	0
3.0431	17.307	-0.53124	-10.621	0	0	0	0
2.9997	17.302	-0.51027	-10.628	0	0	0	0
2.9464	17.291	-0.49384	-10.629	0	0	0	0
2.8821	17.272	-0.4819	-10.622	0	0	0	0
2.8044	17.248	-0.47278	-10.607	0	0	0	0
2.7129	17.223	-0.46398	-10.588	0	0	0	0
2.6107	17.203	-0.45283	-10.567	0	0	0	0
2.5028	17.181	-0.43702	-10.547	0	0	0	0
2.3925	17.145	-0.415	-10.529	0	0	0	0
2.2812	17.085	-0.38665	-10.511	0	0	0	0
2.1688	16.998	-0.35356	-10.493	0	0	0	0
2.0542	16.892	-0.31867	-10.473	0	0	0	0
1.9363	16.781	-0.28492	-10.448	0	0	0	0
1.8144	16.673	-0.25401	-10.417	-0.24509	-10.414	0	0
1.69	16.574	-0.2262	-10.378	0	0	0	0
1.5654	16.482	-0.20084	-10.331	0	0	0	0
1.4416	16.393	-0.17689	-10.278	0	0	0	0
1.318	16.295	-0.15294	-10.225	0	0	0	0
1.1945	16.183	-0.12703	-10.171	0	0	0	0
1.073	16.059	-0.09715	-10.117	0	0	0	0
0.95682	15.938	-0.062391	-10.061	0	0	0	0
0.84874	15.839	-0.023572	-10.003	0	0	0	0
0.75166	15.775	0.016935	-9.9471	0	0	0	0
0.66935	15.747	0.05586	-9.8969	0	0	0	0
0.60487	15.747	0.089873	-9.8549	0	0	0	0
0.55841	15.76	0.11646	-9.8199	0	0	0	0
0.52757	15.779	0.13449	-9.7896	0	0	0	0
0.50865	15.799	0.14421	-9.7631	0	0	0	0
0.49728	15.821	0.14674	-9.7404	0	0	0	0
0.48883	15.85	0.14342	-9.7216	0	0	0	0
0.4792	15.888	0.13546	-9.7045	0	0	0	0
0.46564	15.941	0.12416	-9.6857	0	0	0	0
0.44764	16.006	0.11119	-9.662	0	0	0	0
0.42732	16.077	0.098777	-9.6325	0	0	0	0
0.40818	16.142	0.089829	-9.5986	0	0	0.099872	-9.5292
0.39261	16.193	0.087997	-9.5621	0	0	0	0
0.38072	16.229	0.097383	-9.5243	0	0	0	0
0.37089	16.251	0.12179	-9.4868	0	0	0	0
0.36075	16.265	0.16367	-9.4519	0	0	0	0
0.34809	16.273	0.22306	-9.4222	0	0	0	0
0.3317	16.277	0.29681	-9.4003	0	0	0	0
0.31197	16.277	0.37868	-9.3874	0	0	0	0
0.29031	16.27	0.46092	-9.383	0	0	0	0
0.26791	16.252	0.53671	-9.3838	0	0	0	0
0.24553	16.217	0.60219	-9.3849	0	0	0	0
0.22481	16.161	0.65691	-9.3812	0	0	0	0
0.20958	16.084	0.70278	-9.3688	0	0	0	0
0.2061	15.994	0.7424	-9.3473	0	0	0	0
0.22157	15.902	0.77795	-9.3196	0	0	0	0
0.26172	15.823	0.81036	-9.2903	0	0	0	0
0.32822	15.772	0.83913	-9.2627	0	0	0	0
0.41758	15.764	0.86289	-9.2386	0	0	0	0
0.52298	15.808	0.88038	-9.2193	0	0	0	0
0.63726	15.894	0.89103	-9.2067	0	0	0	0
0.75414	16	0.89497	-9.203	0	0	0	0
0.86874	16.095	0.89305	-9.2103	0.98845	16.479	0	0
0.97933	16.152	0.88694	-9.2281	0	0	0	0
1.088	16.158	0.87875	-9.2531	0	0	0	0
1.1978	16.116	0.8701	-9.2804	0	0	0	0
1.3083	16.039	0.8613	-9.3064	0	0	0	0
1.4161	15.938	0.85115	-9.3304	0	0	0	0
1.5159	15.83	0.83734	-9.3546	0	0	0	0
1.6041	15.73	0.81717	-9.3824	0	0	0	0
1.681	15.645	0.78859	-9.4167	0	0	0	0
1.7499	15.58	0.7509	-9.4586	0	0	0	0
1.8148	15.534	0.70491	-9.5073	0	0	0	0
1.8775	15.509	0.65281	-9.5603	0	0	0	0
1.9376	15.512	0.59777	-9.6152	0	0	0	0
1.9935	15.545	0.54265	-9.6694	0	0	0	0
2.0432	15.597	0.48897	-9.721	0	0	0	0
2.0854	15.649	0.43684	-9.7682	0	0	0	0
2.12	15.682	0.38549	-9.8099	0	0	0	0
2.1486	15.684	0.33402	-9.8457	0	0	0	0
2.1733	15.657	0.2823	-9.8764	0	0	0	0
2.197	15.605	0.23093	-9.9048	0	0	0	0
2.2221	15.539	0.18051	-9.9348	0	0	0	0
2.2498	15.462	0.13081	-9.9698	0	0	0	0
2.279	15.379	0.081109	-10.011	0	0	2.2661	15.483
2.3063	15.299	0.031232	-10.059	0	0	0	0
2.3283	15.232	-0.017811	-10.11	0	0	0	0
2.3427	15.184	-0.063806	-10.163	0	0	0	0
2.349	15.156	-0.10405	-10.217	0	0	0	0
2.3476	15.143	-0.13661	-10.268	0	0	0	0
2.339	15.14	-0.16118	-10.316	0	0	0	0
2.3245	15.14	-0.17907	-10.357	0	0	0	0
2.306	15.136	-0.19288	-10.39	0	0	0	0
2.2852	15.121	-0.20617	-10.414	0	0	0	0
2.2627	15.092	-0.22308	-10.43	0	0	0	0
2.2376	15.046	-0.24766	-10.441	0	0	0	0
2.2079	14.987	-0.28281	-10.449	0	0	0	0
2.1723	14.927	-0.32888	-10.456	0	0	0	0
2.13	14.882	-0.38289	-10.462	0	0	0	0
2.0817	14.869	-0.43933	-10.469	0	0	0	0
2.0285	14.899	-0.4921	-10.479	0	0	0	0
1.9718	14.978	-0.53621	-10.491	0	0	0	0
1.9133	15.105	-0.56889	-10.503	0	0	0	0
1.8552	15.269	-0.58997	-10.516	0	0	0	0
1.8001	15.448	-0.60168	-10.526	0	0	0	0
1.7503	15.61	-0.60808	-10.532	0	0	0	0
1.7066	15.723	-0.61415	-10.531	0	0	0	0
1.6683	15.77	-0.62478	-10.522	0	0	0	0
1.6339	15.751	-0.64342	-10.502	0	0	0	0
1.6005	15.679	-0.67103	-10.471	0	0	0	0
1.5651	15.569	-0.70615	-10.428	0	0	0	0
1.5251	15.434	-0.74603	-10.378	0	0	0	0
1.4797	15.285	-0.78826	-10.325	0	0	0	0
1.4299	15.13	-0.83219	-10.27	0	0	0	0
1.3773	14.979	-0.87905	-10.214	0	0	0	0
1.3233	14.843	-0.93059	-10.156	0	0	0	0
1.2684	14.734	-0.98763	-10.097	-1.0238	-10.024	0	0
1.2134	14.651	-1.0502	-10.037	0	0	0	0
1.1591	14.587	-1.1183	-9.9739	0	0	0	0
1.1055	14.533	-1.1912	-9.9046	0	0	0	0
1.0525	14.48	-1.2664	-9.8285	0	0	0	0
1.0011	14.431	-1.3395	-9.7484	0	0	0	0
0.95278	14.39	-1.4064	-9.6691	0	0	0	0
0.90724	14.361	-1.4655	-9.5935	0	0	0	0
0.86307	14.345	-1.5173	-9.5223	0	0	0	0
0.81946	14.341	-1.5632	-9.4553	0	0	0	0
0.77728	14.345	-1.6039	-9.3927	0	0	0	0
0.73859	14.354	-1.6396	-9.3339	0	0	0	0
0.70548	14.364	-1.6698	-9.2769	0	0	0	0
0.6787	14.374	-1.6935	-9.2203	0	0	0	0
0.65674	14.382	-1.7104	-9.1648	0	0	-1.7239	-9.1192
0.63639	14.386	-1.7213	-9.1128	0	0	0	0
0.61431	14.384	-1.7281	-9.0674	0	0	0	0
0.58848	14.373	-1.7326	-9.0313	0	0	0	0
0.55881	14.35	-1.7367	-9.0064	0	0	0	0
0.52704	14.314	-1.7417	-8.993	0	0	0	0
0.49607	14.266	-1.7482	-8.9895	0	0	0	0
0.46902	14.214	-1.7568	-8.9926	0	0	0	0
0.44826	14.168	-1.7679	-8.998	0	0	0	0
0.43459	14.133	-1.7816	-9.0024	0	0	0	0
0.4273	14.109	-1.798	-9.0036	0	0	0	0
0.42485	14.092	-1.8167	-9.0003	0	0	0	0
0.42552	14.071	-1.8371	-8.9928	0	0	0	0
0.42767	14.037	-1.8572	-8.9821	0	0	0	0
0.42975	13.98	-1.8742	-8.9704	0	0	0	0
0.43017	13.893	-1.8862	-8.9599	0	0	0	0
0.42725	13.779	-1.892	-8.9533	0	0	0	0
0.41912	13.65	-1.891	-8.9534	0	0	0	0
0.40388	13.528	-1.8827	-8.9632	0	0	0	0
0.37974	13.429	-1.8668	-8.9843	0	0	0	0
0.34542	13.364	-1.8437	-9.0152	0	0	0	0
0.30053	13.33	-1.8155	-9.0524	0	0	0	0
0.24551	13.311	-1.7852	-9.0919	0	0	0	0
0.18088	13.285	-1.7561	-9.1327	0	0	0	0
0.10693	13.23	-1.7301	-9.1757	0	0	0	0
0.025229	13.132	-1.7067	-9.2229	0	0	0	0
-0.059856	12.992	-1.6843	-9.276	0	0	0	0
-0.14293	12.817	-1.6603	-9.3364	0	0	0	0
-0.22107	12.613	-1.6324	-9.4047	0	0	0	0
-0.29476	12.383	-1.5993	-9.4805	0	0	0	0
-0.3665	12.128	-1.5612	-9.5617	0	0	0	0
-0.44022	11.854	-1.5196	-9.6451	0	0	0	0
-0.5208	11.577	-1.4763	-9.7281	0	0	0	0
-0.61318	11.323	-1.432	-9.8091	0	0	0	0
-0.72136	11.124	-1.3867	-9.8885	0	0	0	0
-0.8463	11	-1.3401	-9.9682	0	0	0	0
-0.98326	10.945	-1.2921	-10.049	0	0	0	0
-1.1235	10.927	-1.2437	-10.13	0	0	0	0
-1.2608	10.91	-1.1955	-10.209	0	0	0	0
-1.3942	10.876	-1.1484	-10.284	0	0	0	0
-1.5254	10.821	-1.1036	-10.353	0	0	0	0
-1.6541	10.749	-1.0622	-10.416	0	0	0	0
-1.7784	10.659	-1.0248	-10.473	0	0	0	0
-1.8961	10.549	-0.99164	-10.526	0	0	0	0
-2.0055	10.414	-0.96204	-10.579	-2.06	10.417	0	0
-2.1068	10.249	-0.93461	-10.634	0	0	0	0
-2.2012	10.057	-0.90756	-10.692	0	0	0	0
-2.2893	9.842	-0.87894	-10.753	0	0	0	0
-2.3709	9.6089	-0.8472	-10.817	0	0	0	0
-2.4465	9.362	-0.81149	-10.881	0	0	0	0
-2.5184	9.1131	-0.77138	-10.945	0	0	0	0
-2.5896	8.8862	-0.72638	-11.006	0	0	0	0
-2.6624	8.707	-0.67613	-11.063	0	0	0	0
-2.7367	8.588	-0.62105	-11.116	0	0	0	0
-2.811	8.5258	-0.56265	-11.169	0	0	-2.8945	8.4629
-2.8848	8.5079	-0.5031	-11.224	0	0	0	0
-2.9604	8.5191	-0.44478	-11.285	0	0	0	0
-3.0412	8.5437	-0.39026	-11.352	0	0	0	0
-3.1278	8.5662	-0.34163	-11.422	0	0	0	0
-3.217	8.5709	-0.29949	-11.492	0	0	0	0
-3.3037	8.5475	-0.26312	-11.556	0	0	0	0
-3.3827	8.4964	-0.23132	-11.611	0	0	0	0
-3.4497	8.4272	-0.20305	-11.654	0	0	0	0
-3.5014	8.3494	-0.17755	-11.687	0	0	0	0
-3.5358	8.2691	-0.15448	-11.711	0	0	0	0
-3.552	8.1914	-0.1343	-11.73	0	0	0	0
-3.5499	8.1222	-0.11855	-11.747	0	0	0	0
-3.5305	8.0671	-0.10976	-11.762	0	0	0	0
-3.4964	8.0311	-0.11085	-11.778	0	0	0	0
-3.4522	8.0167	-0.1246	-11.798	0	0	0	0
-3.4025	8.0203	-0.15311	-11.825	0	0	0	0
-3.3497	8.0327	-0.19673	-11.861	0	0	0	0
-3.2943	8.0448	-0.25346	-11.907	0	0	0	0
-3.2368	8.0512	-0.3198	-11.962	0	0	0	0
-3.1789	8.0501	-0.39211	-12.024	0	0	0	0
-3.1221	8.0424	-0.46781	-12.087	0	0	0	0
-3.0669	8.0299	-0.54605	-12.145	0	0	0	0
-3.0128	8.0104	-0.6277	-12.194	0	0	0	0
-2.9581	7.9732	-0.71452	-12.233	-0.71989	-12.192	0	0
-2.8997	7.8995	-0.80815	-12.263	0	0	0	0
-2.8337	7.7725	-0.90933	-12.287	0	0	0	0
-2.7566	7.5859	-1.0164	-12.312	0	0	0	0
-2.6677	7.3496	-1.1246	-12.34	0	0	0	0
-2.57	7.09	-1.2278	-12.374	0	0	0	0
-2.469	6.8428	-1.3225	-12.411	0	0	0	0
-2.3702	6.6394	-1.4093	-12.447	0	0	0	0
-2.2757	6.4947	-1.4913	-12.476	0	0	0	0
-2.1838	6.4069	-1.5721	-12.495	0	0	0	0
-2.0913	6.3648	-1.6557	-12.504	0	0	0	0
-1.9957	6.355	-1.7454	-12.505	0	0	0	0
-1.8965	6.3648	-1.8429	-12.502	0	0	-1.8062	-12.409
-1.7944	6.3827	-1.9476	-12.501	0	0	0	0
-1.6903	6.3971	-2.0566	-12.506	0	0	0	0
-1.5853	6.3964	-2.1654	-12.519	0	0	0	0
-1.4833	6.3745	-2.2697	-12.54	0	0	0	0
-1.3892	6.3336	-2.3667	-12.567	0	0	0	0
-1.3056	6.281	-2.4541	-12.599	0	0	0	0
-1.2331	6.2245	-2.5306	-12.631	0	0	0	0
-1.1717	6.173	-2.5954	-12.663	0	0	0	0
-1.1204	6.1355	-2.6487	-12.694	0	0	0	0
-1.0769	6.1183	-2.6906	-12.723	0	0	0	0
-1.0376	6.1233	-2.7222	-12.748	0	0	0	0
-1	6.1477	-2.7448	-12.768	0	0	0	0
-0.96347	6.185	-2.7609	-12.784	0	0	0	0
-0.92937	6.2266	-2.7734	-12.798	-0.92129	6.1846	0	0
-0.89913	6.2653	-2.7857	-12.811	0	0	0	0
-0.87294	6.2956	-2.8007	-12.823	0	0	0	0
-0.84961	6.3128	-2.8198	-12.832	0	0	0	0
-0.82725	6.3139	-2.8421	-12.839	0	0	0	0
-0.8038	6.298	-2.8646	-12.842	0	0	0	0
-0.77656	6.2641	-2.8824	-12.837	0	0	0	0
-0.74132	6.209	-2.8901	-12.823	0	0	0	0
-0.69315	6.1289	-2.883	-12.797	0	0	0	0
-0.62886	6.0236	-2.8582	-12.761	0	0	0	0
-0.54983	5.902	-2.8141	-12.719	0	0	0	0
-0.46262	5.7822	-2.7505	-12.679	0	0	-0.38266	5.3196
-0.37597	5.6829	-2.6685	-12.649	0	0	0	0
-0.29673	5.6124	-2.5713	-12.636	0	0	0	0
-0.22847	5.5687	-2.4651	-12.641	0	0	0	0
-0.17242	5.5453	-2.3577	-12.663	0	0	0	0
-0.12811	5.5356	-2.2562	-12.694	0	0	0	0
-0.093813	5.5342	-2.1653	-12.729	0	0	0	0
-0.067436	5.5379	-2.0854	-12.763	0	0	0	0
-0.047032	5.5458	-2.0134	-12.792	0	0	0	0
-0.030423	5.5584	-1.9433	-12.815	0	0	0	0
-0.014872	5.5769	-1.8677	-12.828	0	0	0	0
0.002273	5.6024	-1.7803	-12.831	0	0	0	0
0.022372	5.6341	-1.6774	-12.824	0	0	0	0
0.044707	5.6679	-1.5594	-12.806	0	0	0	0
0.067426	5.6987	-1.4309	-12.78	0	0	0	0
0.089583	5.7225	-1.2984	-12.749	0	0	0	0
0.11188	5.7382	-1.1685	-12.713	0	0	0	0
0.13553	5.7469	-1.0456	-12.669	0	0	0	0
0.16066	5.7501	-0.93027	-12.617	0	0	0	0
0.1858	5.7493	-0.81962	-12.555	0	0	0	0
0.20909	5.7452	-0.70973	-12.485	0	0	0	0
0.22996	5.7371	-0.59917	-12.407	0	0	0	0
0.2493	5.7234	-0.48949	-12.321	0	0	0	0
0.26837	5.7022	-0.38306	-12.227	0	0	0	0
0.28779	5.6721	-0.28087	-12.125	0	0	0	0
0.30717	5.6351	-0.18211	-12.012	-0.19893	-11.979	0	0
0.32539	5.5996	-0.085424	-11.888	0	0	0	0
0.34135	5.5779	0.009186	-11.757	0	0	0	0
0.3549	5.5785	0.099156	-11.621	0	0	0	0
0.36671	5.6025	0.18023	-11.481	0	0	0	0
0.3775	5.6451	0.24835	-11.337	0	0	0	0
0.38741	5.699	0.30077	-11.187	0	0	0	0
0.39612	5.757	0.33648	-11.028	0	0	0	0
0.40304	5.8128	0.356	-10.856	0	0	0	0
0.40758	5.862	0.36055	-10.672	0	0	0	0
0.40912	5.903	0.35157	-10.478	0	0	0	0
0.40706	5.9379	0.33176	-10.286	0	0	0	0
0.40073	5.9698	0.30607	-10.108	0	0	0.30768	-9.8473
0.38966	5.9998	0.28116	-9.9523	0	0	0	0
0.37403	6.025	0.26385	-9.8174	0	0	0	0
0.35524	6.0378	0.26005	-9.6986	0	0	0	0
0.33587	6.0315	0.27404	-9.588	0	0	0	0
0.31902	6.0063	0.30786	-9.477	0	0	0	0
0.30793	5.9655	0.36131	-9.3591	0	0	0	0
0.30515	5.9116	0.43261	-9.2334	0	0	0	0
0.31079	5.8509	0.51868	-9.1059	0	0	0	0
0.32236	5.7953	0.61484	-8.9859	0	0	0	0
0.33702	5.7563	0.71506	-8.881	0	0	0	0
0.35358	5.7406	0.81321	-8.794	0	0	0	0
0.37268	5.7509	0.90486	-8.7206	0.36882	5.6563	0	0
0.39593	5.7869	0.98831	-8.6491	0	0	0	0
0.42494	5.8454	1.0644	-8.5645	0	0	0	0
0.46157	5.9213	1.1352	-8.4535	0	0	0	0
0.50873	6.0089	1.2024	-8.3091	0	0	0	0
0.56944	6.1002	1.2656	-8.1333	0	0	0	0
0.6445	6.1817	1.3216	-7.9384	0	0	0	0
0.73143	6.2399	1.3659	-7.7421	0	0	0	0
0.82518	6.271	1.395	-7.5593	0	0	0.8557	6.0118
0.91966	6.281	1.4079	-7.3955	0	0	0	0
1.0099	6.2761	1.4051	-7.2475	0	0	0	0
1.0932	6.2595	1.3888	-7.1092	0	0	0	0
1.1678	6.2321	1.3616	-6.9757	0	0	0	0
1.2329	6.1952	1.3265	-6.8446	0	0	0	0
1.2887	6.1508	1.2866	-6.7149	0	0	0	0
1.3383	6.1036	1.2454	-6.5865	0	0	0	0
1.3871	6.0592	1.2064	-6.4601	0	0	0	0
1.4412	6.0216	1.1732	-6.3352	0	0	0	0
1.5046	5.9919	1.1484	-6.21	0	0	0	0
1.5776	5.9704	1.133	-6.082	0	0	0	0
1.6571	5.958	1.1265	-5.951	0	0	0	0
1.7392	5.9569	1.1266	-5.8192	0	0	0	0
1.8207	5.9701	1.1292	-5.6921	0	0	0	0
1.8985	5.9973	1.1281	-5.5762	0	0	0	0
1.9687	6.0326	1.1166	-5.4767	1.1357	-5.3459	0	0
2.0266	6.068	1.0895	-5.3942	0	0	0	0
2.0686	6.0987	1.0432	-5.3228	0	0	0	0
2.0944	6.1258	0.97717	-5.2518	0	0	0	0
2.1075	6.1536	0.89371	-5.1705	0	0	0	0
2.1127	6.1875	0.79703	-5.0727	0	0	0	0
2.1135	6.2321	0.69126	-4.9567	0	0	0	0
2.1116	6.2891	0.57905	-4.8234	0	0	0	0
2.1077	6.3579	0.46198	-4.6763	0	0	0	0
2.102	6.4369	0.34157	-4.5221	0	0	0	0
2.0942	6.5228	0.21929	-4.3675	0	0	0.21944	-4.3968
2.0832	6.6074	0.096034	-4.2163	0	0	0	0
2.0678	6.6795	-0.028678	-4.0707	0	0	0	0
2.0479	6.7314	-0.1573	-3.9314	0	0	0	0
2.0247	6.7623	-0.29287	-3.7961	0	0	0	0
1.9994	6.7761	-0.43611	-3.6616	0	0	0	0
1.972	6.7795	-0.58432	-3.5286	0	0	0	0
1.942	6.7809	-0.73279	-3.4025	0	0	0	0
1.9096	6.7896	-0.87703	-3.2918	0	0	0	0
1.8772	6.8158	-1.0134	-3.2038	0	0	0	0
1.8484	6.8695	-1.1383	-3.1428	0	0	0	0
1.8265	6.9587	-1.2488	-3.1073	0	0	0	0
1.8126	7.0866	-1.344	-3.0916	0	0	0	0
