## Supplementary material for "How to control unpredictable others in court-net sports": Collegiate match data: u7_6_2.txt

-1.0128	13.668	2.3566	-11.486	0	0	-1.0136	13.623
-1.0161	13.676	2.3416	-11.465	0	0	0	0
-1.0226	13.678	2.3321	-11.448	0	0	0	0
-1.0331	13.667	2.3266	-11.435	0	0	0	0
-1.0479	13.635	2.3229	-11.427	0	0	0	0
-1.0671	13.587	2.3187	-11.423	0	0	0	0
-1.0906	13.539	2.3129	-11.424	0	0	0	0
-1.1189	13.509	2.3049	-11.431	0	0	0	0
-1.1512	13.5	2.2954	-11.441	0	0	0	0
-1.1847	13.503	2.2855	-11.452	0	0	0	0
-1.2149	13.503	2.2763	-11.461	0	0	0	0
-1.2387	13.49	2.2689	-11.465	0	0	0	0
-1.2553	13.463	2.2629	-11.466	0	0	0	0
-1.2654	13.43	2.2571	-11.465	0	0	0	0
-1.2697	13.4	2.2493	-11.465	0	0	0	0
-1.2688	13.373	2.2377	-11.467	0	0	0	0
-1.2622	13.348	2.2207	-11.469	0	0	0	0
-1.2489	13.321	2.1978	-11.467	0	0	0	0
-1.2276	13.289	2.1688	-11.458	0	0	0	0
-1.1978	13.251	2.1335	-11.439	0	0	0	0
-1.1601	13.209	2.0922	-11.41	0	0	0	0
-1.1166	13.173	2.0465	-11.373	0	0	0	0
-1.0705	13.155	1.9988	-11.327	0	0	0	0
-1.0254	13.16	1.9516	-11.275	0	0	0	0
-0.98422	13.181	1.9068	-11.218	0	0	0	0
-0.94762	13.209	1.8647	-11.159	0	0	0	0
-0.91427	13.233	1.8246	-11.103	0	0	0	0
-0.88171	13.248	1.7857	-11.051	0	0	0	0
-0.84762	13.255	1.7474	-11.003	1.7562	-10.97	0	0
-0.81079	13.259	1.7097	-10.955	0	0	0	0
-0.77194	13.265	1.6735	-10.904	0	0	0	0
-0.73345	13.283	1.6404	-10.844	0	0	0	0
-0.69789	13.321	1.6118	-10.773	0	0	0	0
-0.66723	13.386	1.5883	-10.689	0	0	0	0
-0.64266	13.478	1.5694	-10.597	0	0	0	0
-0.62423	13.588	1.5545	-10.504	0	0	0	0
-0.6109	13.698	1.5427	-10.416	0	0	0	0
-0.60139	13.788	1.5326	-10.335	0	0	0	0
-0.59456	13.847	1.5225	-10.261	0	0	0	0
-0.58921	13.871	1.5113	-10.193	0	0	0	0
-0.58402	13.864	1.498	-10.129	0	0	0	0
-0.5779	13.83	1.4824	-10.071	0	0	0	0
-0.57043	13.781	1.4648	-10.018	0	0	0	0
-0.56211	13.731	1.446	-9.9745	0	0	0	0
-0.55401	13.697	1.4271	-9.941	0	0	0	0
-0.54699	13.69	1.4093	-9.9168	0	0	0	0
-0.54135	13.709	1.3937	-9.8983	0	0	1.394	-9.9111
-0.53712	13.747	1.3813	-9.8818	0	0	0	0
-0.53423	13.79	1.373	-9.8647	0	0	0	0
-0.53251	13.828	1.3693	-9.8454	0	0	0	0
-0.53171	13.859	1.3703	-9.8214	0	0	0	0
-0.53156	13.884	1.376	-9.7897	0	0	0	0
-0.53187	13.908	1.3858	-9.748	0	0	0	0
-0.53251	13.937	1.3989	-9.6972	0	0	0	0
-0.53343	13.975	1.4136	-9.6424	0	0	0	0
-0.53461	14.023	1.4279	-9.5912	0	0	0	0
-0.53604	14.076	1.4409	-9.5508	0	0	0	0
-0.53801	14.127	1.4523	-9.5245	0	0	0	0
-0.54152	14.175	1.4621	-9.5128	0	0	0	0
-0.5484	14.222	1.4703	-9.5139	0	0	0	0
-0.56107	14.278	1.477	-9.5256	0	0	0	0
-0.58192	14.354	1.4821	-9.5455	0	0	0	0
-0.61218	14.454	1.4856	-9.572	0	0	0	0
-0.65056	14.573	1.4876	-9.6035	0	0	0	0
-0.69274	14.694	1.4876	-9.6384	0	0	0	0
-0.73309	14.787	1.4845	-9.6764	0	0	0	0
-0.76779	14.832	1.4768	-9.719	0	0	0	0
-0.79643	14.818	1.4628	-9.7693	0	0	0	0
-0.82112	14.749	1.4409	-9.8301	0	0	0	0
-0.84471	14.643	1.4111	-9.9028	0	0	0	0
-0.86978	14.525	1.3744	-9.9859	0	0	0	0
-0.89928	14.421	1.3333	-10.076	0	0	0	0
-0.93725	14.349	1.291	-10.168	0	0	0	0
-0.9879	14.315	1.2502	-10.259	0	0	0	0
-1.0534	14.322	1.2119	-10.348	0	0	0	0
-1.1324	14.367	1.1758	-10.437	0	0	0	0
-1.2209	14.441	1.1411	-10.525	0	0	0	0
-1.3133	14.527	1.1071	-10.612	0	0	0	0
-1.4038	14.606	1.0732	-10.7	0	0	0	0
-1.4864	14.658	1.0383	-10.789	0	0	0	0
-1.5566	14.671	1.002	-10.88	0	0	0	0
-1.6113	14.635	0.96437	-10.971	0	0	0	0
-1.6486	14.552	0.92591	-11.058	0	0	0	0
-1.669	14.43	0.88736	-11.136	-1.6612	14.381	0	0
-1.6757	14.291	0.84945	-11.205	0	0	0	0
-1.6731	14.152	0.81286	-11.267	0	0	0	0
-1.6648	14.028	0.77839	-11.322	0	0	0	0
-1.6546	13.926	0.74699	-11.373	0	0	0	0
-1.646	13.857	0.71931	-11.422	0	0	0	0
-1.6427	13.833	0.6953	-11.471	0	0	0	0
-1.6484	13.863	0.67444	-11.521	0	0	0	0
-1.6663	13.952	0.65607	-11.57	0	0	0	0
-1.6988	14.099	0.63965	-11.619	0	0	0	0
-1.7472	14.305	0.62498	-11.669	0	0	0	0
-1.8102	14.563	0.61233	-11.723	0	0	0	0
-1.8835	14.852	0.60202	-11.781	0	0	-1.8739	14.765
-1.9611	15.131	0.59378	-11.848	0	0	0	0
-2.0365	15.353	0.58647	-11.923	0	0	0	0
-2.1048	15.481	0.57865	-12.005	0	0	0	0
-2.1638	15.509	0.56938	-12.09	0	0	0	0
-2.2139	15.46	0.55856	-12.173	0	0	0	0
-2.2553	15.372	0.54671	-12.25	0	0	0	0
-2.2866	15.279	0.53462	-12.314	0	0	0	0
-2.3052	15.201	0.52301	-12.365	0	0	0	0
-2.3082	15.141	0.51223	-12.401	0	0	0	0
-2.2937	15.09	0.50242	-12.424	0	0	0	0
-2.2622	15.036	0.494	-12.437	0	0	0	0
-2.2166	14.977	0.48834	-12.442	0	0	0	0
-2.1611	14.915	0.4878	-12.439	0	0	0	0
-2.1008	14.856	0.49492	-12.428	0	0	0	0
-2.0411	14.799	0.51114	-12.408	0	0	0	0
-1.9876	14.745	0.53626	-12.381	0	0	0	0
-1.9428	14.695	0.56885	-12.348	0	0	0	0
-1.9062	14.657	0.60665	-12.312	0	0	0	0
-1.8766	14.645	0.64685	-12.274	0	0	0	0
-1.8531	14.678	0.68651	-12.238	0	0	0	0
-1.8347	14.764	0.72306	-12.205	0	0	0	0
-1.8189	14.896	0.75464	-12.176	0	0	0	0
-1.801	15.042	0.7808	-12.15	0	0	0	0
-1.7749	15.163	0.80253	-12.129	0	0	0	0
-1.7364	15.231	0.82164	-12.111	0	0	0	0
-1.6845	15.242	0.84008	-12.096	0.82867	-12.039	0	0
-1.6217	15.213	0.85962	-12.08	0	0	0	0
-1.552	15.163	0.8817	-12.059	0	0	0	0
-1.4795	15.1	0.90705	-12.031	0	0	0	0
-1.4086	15.019	0.93566	-11.997	0	0	0	0
-1.345	14.923	0.96694	-11.958	0	0	0	0
-1.294	14.83	1	-11.918	0	0	0	0
-1.2571	14.756	1.0339	-11.878	0	0	0	0
-1.232	14.711	1.067	-11.84	0	0	0	0
-1.2139	14.697	1.0979	-11.805	0	0	0	0
-1.1982	14.718	1.1254	-11.774	0	0	0	0
-1.1817	14.772	1.1486	-11.746	0	0	0	0
-1.1632	14.856	1.1672	-11.723	0	0	0	0
-1.1425	14.96	1.181	-11.703	0	0	0	0
-1.1197	15.062	1.1903	-11.684	0	0	0	0
-1.0957	15.136	1.1959	-11.665	0	0	0	0
-1.0717	15.165	1.1987	-11.644	0	0	0	0
-1.0492	15.153	1.1998	-11.62	0	0	0	0
-1.0295	15.115	1.2006	-11.592	0	0	1.203	-11.56
-1.0134	15.071	1.2024	-11.56	0	0	0	0
-1.0003	15.032	1.207	-11.522	0	0	0	0
-0.98795	14.998	1.2161	-11.48	0	0	0	0
-0.97359	14.966	1.2311	-11.439	0	0	0	0
-0.95594	14.932	1.2521	-11.401	0	0	0	0
-0.93664	14.897	1.2779	-11.368	0	0	0	0
-0.91997	14.868	1.3063	-11.343	0	0	0	0
-0.9102	14.848	1.3351	-11.33	0	0	0	0
-0.90857	14.834	1.3622	-11.332	0	0	0	0
-0.91312	14.815	1.3855	-11.349	0	0	0	0
-0.92078	14.785	1.4031	-11.379	0	0	0	0
-0.92864	14.749	1.4137	-11.416	0	0	0	0
-0.93341	14.721	1.4172	-11.457	0	0	0	0
-0.93034	14.712	1.4151	-11.497	0	0	0	0
-0.91286	14.732	1.4098	-11.53	0	0	0	0
-0.87402	14.779	1.4036	-11.556	0	0	0	0
-0.80886	14.851	1.3985	-11.575	0	0	0	0
-0.71565	14.937	1.3953	-11.589	0	0	0	0
-0.59621	15.031	1.3936	-11.601	0	0	0	0
-0.45616	15.127	1.3918	-11.613	0	0	0	0
-0.30399	15.22	1.3879	-11.625	0	0	0	0
-0.14858	15.304	1.3808	-11.637	0	0	0	0
0.002574	15.366	1.3701	-11.647	0	0	0	0
0.14405	15.398	1.3558	-11.657	0	0	0	0
0.27329	15.388	1.3365	-11.669	0	0	0	0
0.39098	15.335	1.3103	-11.685	0	0	0	0
0.5001	15.249	1.2753	-11.704	0	0	0	0
0.60366	15.158	1.2311	-11.727	0	0	0	0
0.70292	15.093	1.179	-11.75	0	0	0	0
0.79769	15.073	1.1215	-11.77	0	0	0	0
0.88689	15.097	1.0617	-11.787	0	0	0	0
0.96838	15.144	1.002	-11.799	0	0	0	0
1.0398	15.19	0.94391	-11.808	0	0	0	0
1.1004	15.216	0.88896	-11.814	0	0	0	0
1.1511	15.22	0.83876	-11.819	0	0	0	0
1.1926	15.207	0.79497	-11.824	1.2134	14.949	0	0
1.2244	15.186	0.7582	-11.828	0	0	0	0
1.2468	15.161	0.72717	-11.831	0	0	0	0
1.2617	15.127	0.69855	-11.834	0	0	0	0
1.2727	15.085	0.66793	-11.835	0	0	0	0
1.2824	15.042	0.6314	-11.836	0	0	0	0
1.2918	15.003	0.58661	-11.838	0	0	0	0
1.3002	14.971	0.53309	-11.842	0	0	0	0
1.3065	14.946	0.47208	-11.85	0	0	0	0
1.3095	14.925	0.40564	-11.862	0	0	0	0
1.3079	14.911	0.33544	-11.879	0	0	1.3021	14.908
1.2999	14.904	0.26274	-11.9	0	0	0	0
1.2839	14.913	0.18939	-11.926	0	0	0	0
1.2584	14.947	0.11808	-11.955	0	0	0	0
1.2233	15.01	0.051026	-11.986	0	0	0	0
1.18	15.091	-0.010722	-12.018	0	0	0	0
1.1315	15.167	-0.067055	-12.048	0	0	0	0
1.0812	15.219	-0.11805	-12.075	0	0	0	0
1.0328	15.237	-0.16343	-12.098	0	0	0	0
0.98957	15.227	-0.20259	-12.117	0	0	0	0
0.9544	15.205	-0.23538	-12.132	0	0	0	0
0.92821	15.19	-0.26311	-12.143	0	0	0	0
0.90957	15.195	-0.28858	-12.152	0	0	0	0
0.89576	15.224	-0.31467	-12.159	0	0	0	0
0.88414	15.267	-0.34289	-12.163	0	0	0	0
0.873	15.31	-0.37297	-12.163	0	0	0	0
0.86119	15.337	-0.40359	-12.155	0	0	0	0
0.84719	15.341	-0.43306	-12.137	0	0	0	0
0.82888	15.321	-0.45939	-12.107	0	0	0	0
0.80442	15.282	-0.48024	-12.065	0	0	0	0
0.77334	15.232	-0.49313	-12.013	0	0	0	0
0.73667	15.186	-0.49618	-11.952	0	0	0	0
0.69604	15.149	-0.48871	-11.884	0	0	0	0
0.65341	15.121	-0.47141	-11.815	0	0	0	0
0.61145	15.095	-0.44631	-11.75	0	0	0	0
0.57317	15.059	-0.4163	-11.69	0	0	0	0
0.54046	15.002	-0.38428	-11.633	0	0	0	0
0.51375	14.918	-0.35238	-11.573	0	0	0	0
0.49267	14.807	-0.32205	-11.507	0	0	0	0
0.47628	14.684	-0.29446	-11.431	0	0	0	0
0.46322	14.569	-0.27009	-11.345	0	0	0	0
0.4517	14.477	-0.24853	-11.25	0	0	0	0
0.4395	14.415	-0.22902	-11.146	0	0	0	0
0.42434	14.382	-0.2109	-11.037	0	0	0	0
0.40443	14.374	-0.1936	-10.926	-0.16997	-10.821	0	0
0.3786	14.392	-0.17599	-10.815	0	0	0	0
0.34601	14.436	-0.15611	-10.701	0	0	0	0
0.30646	14.509	-0.13201	-10.584	0	0	0	0
0.26152	14.613	-0.10328	-10.466	0	0	0	0
0.21531	14.74	-0.071614	-10.354	0	0	0	0
0.17377	14.872	-0.040163	-10.253	0	0	0	0
0.14194	14.985	-0.012309	-10.165	0	0	0	0
0.12169	15.063	0.009301	-10.091	0	0	0	0
0.11147	15.103	0.023393	-10.028	0	0	0	0
0.10757	15.11	0.03013	-9.9741	0	0	0	0
0.10563	15.098	0.030598	-9.9269	0	0	0	0
0.10197	15.085	0.026041	-9.8861	0	0	0	0
0.09409	15.085	0.017399	-9.8497	0	0	0	0
0.080616	15.103	0.005517	-9.8139	0	0	0.028074	-9.741
0.06137	15.13	-0.008182	-9.7745	0	0	0	0
0.037849	15.157	-0.020994	-9.7291	0	0	0	0
0.01324	15.174	-0.028766	-9.6773	0	0	0	0
-0.009201	15.176	-0.02678	-9.621	0	0	0	0
-0.028238	15.16	-0.011595	-9.5629	0	0	0	0
-0.04443	15.124	0.016931	-9.5056	0	0	0	0
-0.058167	15.073	0.054326	-9.4523	0	0	0	0
-0.068764	15.013	0.091273	-9.4071	0	0	0	0
-0.074935	14.954	0.11397	-9.3751	0	0	0	0
-0.075248	14.901	0.10455	-9.3622	0	0	0	0
-0.068178	14.853	0.042182	-9.3743	0	0	0	0
-0.052225	14.805	-0.093527	-9.4148	0	0	0	0
