## Supplementary material for "How to control unpredictable others in court-net sports": Collegiate match data: u7_6_3.txt

0.32201	14.119	-3.524	-10.218	0	0	0.33211	14.015
0.32364	14.089	-3.637	-10.235	0	0	0	0
0.31429	14.063	-3.6975	-10.244	0	0	0	0
0.29646	14.033	-3.7233	-10.25	0	0	0	0
0.27389	13.994	-3.7299	-10.256	0	0	0	0
0.25085	13.949	-3.7282	-10.264	0	0	0	0
0.23113	13.903	-3.7248	-10.271	0	0	0	0
0.21747	13.869	-3.7232	-10.278	0	0	0	0
0.21132	13.855	-3.7252	-10.283	0	0	0	0
0.21292	13.86	-3.7309	-10.287	0	0	0	0
0.22181	13.873	-3.7393	-10.29	0	0	0	0
0.23718	13.872	-3.7495	-10.293	0	0	0	0
0.25782	13.84	-3.7606	-10.296	0	0	0	0
0.28189	13.774	-3.7728	-10.299	0	0	0	0
0.30727	13.684	-3.7875	-10.301	0	0	0	0
0.33222	13.589	-3.8066	-10.3	0	0	0	0
0.35596	13.504	-3.8316	-10.295	0	0	0	0
0.37872	13.438	-3.8626	-10.283	0	0	0	0
0.40094	13.397	-3.8972	-10.265	0	0	0	0
0.42289	13.382	-3.9324	-10.241	0	0	0	0
0.44468	13.392	-3.9663	-10.213	0	0	0	0
0.46644	13.43	-3.9982	-10.179	0	0	0	0
0.48825	13.498	-4.0281	-10.139	0	0	0	0
0.51016	13.592	-4.0558	-10.093	0	0	0	0
0.53242	13.703	-4.0807	-10.04	0	0	0	0
0.55595	13.813	-4.1028	-9.9799	-4.0763	-9.9645	0	0
0.5822	13.907	-4.1228	-9.9122	0	0	0	0
0.6119	13.978	-4.1402	-9.8354	0	0	0	0
0.64374	14.031	-4.1531	-9.7508	0	0	0	0
0.67451	14.075	-4.1582	-9.6621	0	0	0	0
0.70079	14.12	-4.1532	-9.575	0	0	0	0
0.72056	14.174	-4.1376	-9.4955	0	0	0	0
0.73327	14.235	-4.1135	-9.4286	0	0	0	0
0.73929	14.301	-4.0848	-9.3767	0	0	0	0
0.73957	14.368	-4.0556	-9.3399	0	0	0	0
0.73555	14.438	-4.0295	-9.316	0	0	0	0
0.72913	14.509	-4.0088	-9.3006	0	0	0	0
0.72222	14.577	-3.9948	-9.2895	0	0	0	0
0.71623	14.634	-3.9875	-9.2804	0	0	0	0
0.71181	14.675	-3.9861	-9.2737	0	0	0	0
0.70899	14.7	-3.99	-9.2704	0	0	0	0
0.70751	14.714	-3.9995	-9.2695	0	0	0	0
0.70708	14.722	-4.0159	-9.2677	0	0	-3.9722	-9.2599
0.70745	14.729	-4.0397	-9.2625	0	0	0	0
0.70853	14.741	-4.0694	-9.2532	0	0	0	0
0.7103	14.762	-4.1014	-9.2417	0	0	0	0
0.71275	14.793	-4.1305	-9.2311	0	0	0	0
0.71574	14.831	-4.151	-9.2258	0	0	0	0
0.71884	14.867	-4.1586	-9.2299	0	0	0	0
0.72127	14.886	-4.1513	-9.2449	0	0	0	0
0.72263	14.876	-4.1298	-9.2678	0	0	0	0
0.72361	14.843	-4.0976	-9.2919	0	0	0	0
0.72625	14.804	-4.0601	-9.309	0	0	0	0
0.73367	14.775	-4.0227	-9.3127	0	0	0	0
0.74981	14.769	-3.9888	-9.3009	0	0	0	0
0.77863	14.788	-3.9592	-9.2752	0	0	0	0
0.82319	14.833	-3.9321	-9.2403	0	0	0	0
0.88528	14.897	-3.9048	-9.2022	0	0	0	0
0.96569	14.971	-3.8743	-9.1678	0	0	0	0
1.0636	15.046	-3.8383	-9.1438	0	0	0	0
1.1749	15.117	-3.7951	-9.1355	0	0	0	0
1.2922	15.181	-3.7434	-9.146	0	0	0	0
1.4074	15.229	-3.6821	-9.1765	0	0	0	0
1.5153	15.26	-3.6108	-9.2255	0	0	0	0
1.6157	15.273	-3.5313	-9.2889	0	0	0	0
1.7126	15.271	-3.4475	-9.3612	0	0	0	0
1.8108	15.259	-3.3633	-9.4388	0	0	0	0
1.9127	15.237	-3.2819	-9.519	0	0	0	0
2.0172	15.208	-3.2061	-9.5979	0	0	0	0
2.1213	15.173	-3.138	-9.6714	0	0	0	0
2.22	15.132	-3.0777	-9.7377	0	0	0	0
2.3087	15.086	-3.0239	-9.7993	0	0	0	0
2.3842	15.038	-2.974	-9.862	0	0	0	0
2.4454	14.998	-2.9256	-9.9319	0	0	0	0
2.4929	14.975	-2.8773	-10.012	2.5011	14.383	0	0
2.5273	14.978	-2.8298	-10.1	0	0	0	0
2.5496	15.001	-2.7856	-10.19	0	0	0	0
2.5621	15.036	-2.7475	-10.272	0	0	0	0
2.5677	15.078	-2.7162	-10.34	0	0	0	0
2.5691	15.128	-2.6896	-10.392	0	0	0	0
2.5686	15.186	-2.664	-10.43	0	0	0	0
2.5675	15.253	-2.6349	-10.459	0	0	0	0
2.5664	15.321	-2.599	-10.482	0	0	0	0
2.5654	15.382	-2.5555	-10.501	0	0	0	0
2.5644	15.43	-2.5048	-10.518	0	0	0	0
2.5636	15.464	-2.448	-10.535	0	0	0	0
2.5638	15.484	-2.3863	-10.556	0	0	0	0
2.5659	15.494	-2.3216	-10.587	0	0	2.5639	15.437
2.5713	15.496	-2.2559	-10.631	0	0	0	0
2.5817	15.488	-2.1914	-10.687	0	0	0	0
2.5981	15.467	-2.1297	-10.753	0	0	0	0
2.621	15.431	-2.0723	-10.823	0	0	0	0
2.6498	15.386	-2.021	-10.889	0	0	0	0
2.6835	15.346	-1.9769	-10.945	0	0	0	0
2.72	15.333	-1.9401	-10.984	0	0	0	0
2.7552	15.353	-1.909	-11.001	0	0	0	0
2.7845	15.399	-1.8809	-10.994	0	0	0	0
2.8034	15.448	-1.8525	-10.965	0	0	0	0
2.8095	15.479	-1.8221	-10.917	0	0	0	0
2.8033	15.487	-1.7895	-10.859	0	0	0	0
2.7879	15.48	-1.7559	-10.797	0	0	0	0
2.7675	15.472	-1.7235	-10.738	0	0	0	0
2.7464	15.471	-1.6948	-10.686	0	0	0	0
2.727	15.486	-1.6716	-10.643	0	0	0	0
2.7101	15.52	-1.6547	-10.606	0	0	0	0
2.6947	15.572	-1.6442	-10.576	0	0	0	0
2.6788	15.633	-1.6394	-10.55	0	0	0	0
2.6604	15.688	-1.6393	-10.531	0	0	0	0
2.6381	15.713	-1.6427	-10.52	0	0	0	0
2.6112	15.69	-1.6496	-10.521	0	0	0	0
2.5795	15.606	-1.6604	-10.534	0	0	0	0
2.5423	15.463	-1.6766	-10.561	0	0	0	0
2.4989	15.28	-1.699	-10.602	0	0	0	0
2.4484	15.089	-1.7268	-10.655	0	0	0	0
2.3898	14.925	-1.7574	-10.72	0	0	0	0
2.3232	14.818	-1.7879	-10.794	0	0	0	0
2.2505	14.782	-1.8166	-10.872	0	0	0	0
2.1755	14.813	-1.8438	-10.953	0	0	0	0
2.1019	14.887	-1.8706	-11.037	0	0	0	0
2.0318	14.97	-1.8979	-11.121	0	0	0	0
1.9659	15.032	-1.9258	-11.203	0	0	0	0
1.903	15.052	-1.9545	-11.279	0	0	0	0
1.8407	15.025	-1.9843	-11.349	0	0	0	0
1.777	14.958	-2.0157	-11.417	0	0	0	0
1.7111	14.874	-2.0488	-11.487	0	0	0	0
1.6437	14.8	-2.0838	-11.564	0	0	0	0
1.5768	14.755	-2.1215	-11.65	0	0	0	0
1.513	14.748	-2.1631	-11.742	0	0	0	0
1.4551	14.776	-2.2094	-11.839	0	0	0	0
1.4042	14.824	-2.2606	-11.937	0	0	0	0
1.36	14.88	-2.3165	-12.034	0	0	0	0
1.3215	14.934	-2.3763	-12.13	0	0	0	0
1.2881	14.984	-2.4379	-12.227	0	0	0	0
1.2586	15.03	-2.4995	-12.329	0	0	0	0
1.2318	15.071	-2.5597	-12.437	0	0	0	0
1.206	15.102	-2.6179	-12.554	0	0	0	0
1.1803	15.111	-2.6739	-12.678	-2.6333	-12.643	0	0
1.155	15.088	-2.7269	-12.806	0	0	0	0
1.1312	15.032	-2.7749	-12.936	0	0	0	0
1.1099	14.952	-2.8165	-13.062	0	0	0	0
1.0922	14.864	-2.8531	-13.18	0	0	0	0
1.0787	14.779	-2.8878	-13.289	0	0	0	0
1.0691	14.702	-2.9245	-13.389	0	0	0	0
1.0625	14.627	-2.9663	-13.482	0	0	0	0
1.0575	14.546	-3.0145	-13.569	0	0	0	0
1.0529	14.452	-3.0694	-13.653	0	0	0	0
1.0483	14.347	-3.1304	-13.735	0	0	0	0
1.0433	14.239	-3.1965	-13.815	0	0	0	0
1.0379	14.139	-3.2673	-13.895	0	0	0	0
1.0316	14.059	-3.3413	-13.975	0	0	-3.3359	-13.924
1.0236	14.004	-3.416	-14.055	0	0	0	0
1.0124	13.972	-3.4878	-14.138	0	0	0	0
0.99592	13.96	-3.5524	-14.222	0	0	0	0
0.9724	13.961	-3.6058	-14.308	0	0	0	0
0.94141	13.971	-3.6457	-14.393	0	0	0	0
0.90443	13.986	-3.6717	-14.473	0	0	0	0
0.86467	14.002	-3.6856	-14.543	0	0	0	0
0.82654	14.016	-3.6899	-14.602	0	0	0	0
0.79487	14.025	-3.6873	-14.649	0	0	0	0
0.77341	14.024	-3.6804	-14.684	0	0	0	0
0.76343	14.007	-3.6709	-14.709	0	0	0	0
0.7635	13.971	-3.6597	-14.724	0	0	0	0
0.76918	13.912	-3.646	-14.733	0	0	0	0
0.77232	13.831	-3.6292	-14.739	0	0	0	0
0.76296	13.739	-3.6091	-14.745	0	0	0	0
0.73417	13.65	-3.5871	-14.753	0	0	0	0
0.68495	13.58	-3.5654	-14.762	0	0	0	0
0.61892	13.54	-3.5462	-14.767	0	0	0	0
0.5417	13.531	-3.5308	-14.766	0	0	0	0
0.4585	13.541	-3.5185	-14.755	0	0	0	0
0.37185	13.547	-3.5064	-14.735	0	0	0	0
0.28155	13.525	-3.4906	-14.705	0	0	0	0
0.18653	13.457	-3.4667	-14.668	0	0	0	0
0.086416	13.335	-3.4315	-14.627	0	0	0	0
-0.0178	13.161	-3.3834	-14.587	0	0	0	0
-0.12366	12.946	-3.3229	-14.551	0	0	0	0
-0.22736	12.708	-3.2521	-14.522	0	0	0	0
-0.32465	12.462	-3.1756	-14.501	0	0	0	0
-0.41208	12.21	-3.0985	-14.487	0	0	0	0
-0.48767	11.958	-3.0255	-14.476	0	0	0	0
-0.55187	11.72	-2.9598	-14.468	0	0	0	0
-0.60841	11.511	-2.9034	-14.461	0	0	0	0
-0.66375	11.34	-2.8565	-14.453	0	0	0	0
-0.72519	11.206	-2.8183	-14.442	0	0	0	0
-0.79905	11.104	-2.7874	-14.425	0	0	0	0
-0.88843	11.03	-2.7614	-14.402	0	0	0	0
-0.99217	10.981	-2.7367	-14.37	0	0	0	0
-1.1065	10.956	-2.708	-14.327	0	0	0	0
-1.2265	10.952	-2.6697	-14.273	0	0	0	0
-1.3461	10.961	-2.6163	-14.208	0	0	0	0
-1.4573	10.974	-2.5453	-14.134	0	0	0	0
-1.5524	10.977	-2.4576	-14.056	0	0	0	0
-1.6262	10.957	-2.3587	-13.976	0	0	0	0
-1.6773	10.901	-2.2557	-13.897	0	0	0	0
-1.7077	10.798	-2.1555	-13.82	0	0	0	0
-1.7212	10.648	-2.0617	-13.743	0	0	0	0
-1.7224	10.46	-1.9758	-13.665	0	0	0	0
-1.7153	10.254	-1.8976	-13.58	0	0	0	0
-1.7031	10.044	-1.8261	-13.487	0	0	0	0
-1.688	9.8348	-1.7601	-13.385	0	0	0	0
-1.6717	9.6259	-1.6993	-13.275	0	0	0	0
-1.6557	9.4201	-1.6435	-13.159	0	0	0	0
-1.6415	9.2307	-1.5921	-13.042	0	0	0	0
-1.6303	9.0734	-1.544	-12.927	0	0	0	0
-1.6222	8.9533	-1.498	-12.815	0	0	0	0
-1.6159	8.8599	-1.4537	-12.708	0	0	0	0
-1.6095	8.7741	-1.4118	-12.603	0	0	0	0
-1.6003	8.6751	-1.3729	-12.499	-1.6138	8.8048	0	0
-1.5864	8.5492	-1.3367	-12.396	0	0	0	0
-1.5667	8.3958	-1.3017	-12.296	0	0	0	0
-1.5418	8.2297	-1.266	-12.2	0	0	-1.4976	7.831
-1.5133	8.0706	-1.2279	-12.109	0	0	0	0
-1.4821	7.929	-1.186	-12.025	0	0	0	0
-1.4482	7.8026	-1.1398	-11.951	0	0	0	0
-1.4126	7.6844	-1.0903	-11.888	0	0	0	0
-1.3784	7.57	-1.039	-11.838	0	0	0	0
-1.3497	7.4577	-0.98806	-11.797	0	0	0	0
-1.3286	7.3435	-0.93969	-11.766	0	0	0	0
-1.3135	7.2194	-0.89639	-11.742	0	0	0	0
-1.3007	7.076	-0.86049	-11.724	0	0	0	0
-1.2866	6.9064	-0.83358	-11.71	0	0	0	0
-1.2696	6.713	-0.81634	-11.696	0	0	0	0
-1.2513	6.5147	-0.80895	-11.681	0	0	0	0
-1.2353	6.3397	-0.81133	-11.661	0	0	0	0
-1.2244	6.2082	-0.82265	-11.639	0	0	0	0
-1.22	6.1243	-0.84058	-11.615	0	0	0	0
-1.2218	6.0804	-0.86189	-11.594	0	0	0	0
-1.2283	6.064	-0.88415	-11.579	0	0	0	0
-1.237	6.0623	-0.90681	-11.572	0	0	0	0
-1.2461	6.0638	-0.93077	-11.574	0	0	0	0
-1.2546	6.0587	-0.95724	-11.585	0	0	0	0
-1.2627	6.0398	-0.98674	-11.604	0	0	0	0
-1.2701	6.003	-1.0186	-11.627	0	0	0	0
-1.2767	5.9477	-1.0514	-11.65	0	0	0	0
-1.2815	5.8759	-1.0837	-11.667	0	0	0	0
-1.2837	5.7906	-1.1155	-11.678	0	0	0	0
-1.2823	5.6964	-1.1488	-11.681	-1.1635	-11.669	0	0
-1.2767	5.5997	-1.1882	-11.676	0	0	0	0
-1.2659	5.5064	-1.2386	-11.665	0	0	0	0
-1.2491	5.4192	-1.3045	-11.652	0	0	0	0
-1.2257	5.3388	-1.3879	-11.642	0	0	0	0
-1.1948	5.266	-1.488	-11.644	0	0	0	0
-1.1561	5.2016	-1.6004	-11.664	0	0	0	0
-1.1095	5.1484	-1.7183	-11.71	0	0	0	0
-1.0561	5.113	-1.8355	-11.783	0	0	-1.8564	-11.657
-0.99858	5.1015	-1.9477	-11.876	0	0	0	0
-0.94023	5.1128	-2.053	-11.978	0	0	0	0
-0.88435	5.1372	-2.1513	-12.075	0	0	0	0
-0.83399	5.163	-2.2446	-12.16	0	0	0	0
-0.79168	5.1802	-2.3364	-12.231	0	0	0	0
-0.75877	5.186	-2.4303	-12.294	0	0	0	0
-0.73495	5.1862	-2.5282	-12.356	0	0	0	0
-0.71859	5.1902	-2.6289	-12.423	0	0	0	0
-0.70702	5.2022	-2.7269	-12.494	0	0	0	0
-0.69698	5.2203	-2.8147	-12.567	0	0	0	0
-0.68528	5.2399	-2.8856	-12.634	0	0	0	0
-0.66951	5.2562	-2.9376	-12.689	0	0	0	0
-0.64888	5.2651	-2.9723	-12.73	0	0	0	0
-0.62482	5.2655	-2.993	-12.756	0	0	0	0
-0.60062	5.2636	-3.0034	-12.77	0	0	0	0
-0.57991	5.2717	-3.0068	-12.776	0	0	0	0
-0.56476	5.3035	-3.0063	-12.781	0	0	0	0
-0.55504	5.3681	-3.0034	-12.788	0	0	0	0
-0.54912	5.4668	-2.9991	-12.804	0	0	0	0
-0.54467	5.5902	-2.993	-12.83	0	0	0	0
-0.53912	5.7233	-2.9847	-12.867	0	0	0	0
-0.53002	5.8531	-2.9739	-12.914	0	0	0	0
-0.51528	5.9718	-2.9612	-12.965	0	0	0	0
-0.49326	6.0747	-2.9478	-13.013	0	0	0	0
-0.46291	6.1607	-2.9344	-13.055	0	0	0	0
-0.42455	6.2349	-2.9206	-13.086	0	0	0	0
-0.38106	6.3057	-2.9043	-13.107	0	0	0	0
-0.33701	6.3802	-2.8822	-13.119	0	0	0	0
-0.2961	6.4589	-2.8504	-13.121	0	0	0	0
-0.2595	6.5385	-2.8055	-13.117	0	0	0	0
-0.22599	6.6172	-2.7463	-13.107	0	0	0	0
-0.1936	6.6968	-2.6738	-13.092	0	0	0	0
-0.16156	6.7789	-2.5905	-13.076	0	0	0	0
-0.1312	6.8601	-2.4995	-13.06	0	0	0	0
-0.10485	6.9339	-2.4049	-13.047	0	0	0	0
-0.084459	6.9969	-2.3115	-13.039	0	0	0	0
-0.070812	7.0518	-2.2247	-13.035	0	0	0	0
-0.063388	7.1036	-2.1487	-13.035	0	0	0	0
-0.060554	7.1565	-2.0846	-13.035	0	0	0	0
-0.060191	7.214	-2.0301	-13.032	0	0	0	0
-0.060315	7.2812	-1.9799	-13.025	0	0	0	0
-0.059394	7.3641	-1.9283	-13.01	0	0	0	0
-0.056509	7.4671	-1.8704	-12.988	0	0	0	0
-0.05167	7.5897	-1.803	-12.961	0	0	0	0
-0.046117	7.7282	-1.7251	-12.931	0	0	0	0
-0.041853	7.8794	-1.638	-12.905	0	0	0	0
-0.04054	8.044	-1.5442	-12.884	3.8514	12.523	0	0
-0.042816	8.2254	-1.4463	-12.872	0	0	3.9149	11.904
-0.048386	8.4242	-1.3459	-12.87	0	0	0	0
