## Supplementary material for "How to control unpredictable others in court-net sports": Collegiate match data: u7_6_4.txt

0.19625	13.466	-3.6621	-10.687	0	0	0.20775	13.412
0.18092	13.48	-3.666	-10.687	0	0	0	0
0.16142	13.494	-3.6711	-10.689	0	0	0	0
0.13899	13.503	-3.6775	-10.693	0	0	0	0
0.1143	13.495	-3.6847	-10.7	0	0	0	0
0.087491	13.461	-3.6918	-10.711	0	0	0	0
0.058972	13.395	-3.6977	-10.726	0	0	0	0
0.029453	13.307	-3.702	-10.743	0	0	0	0
-0.000755	13.221	-3.7052	-10.761	0	0	0	0
-0.03143	13.166	-3.7085	-10.776	0	0	0	0
-0.061403	13.157	-3.7141	-10.786	0	0	0	0
-0.088645	13.198	-3.7247	-10.788	0	0	0	0
-0.11122	13.285	-3.7428	-10.778	0	0	0	0
-0.12732	13.409	-3.7698	-10.755	0	0	0	0
-0.13458	13.56	-3.8046	-10.721	0	0	0	0
-0.13044	13.721	-3.8435	-10.683	0	0	0	0
-0.11369	13.877	-3.881	-10.647	0	0	0	0
-0.085685	14.007	-3.9121	-10.618	0	0	0	0
-0.050141	14.102	-3.934	-10.598	0	0	0	0
-0.011092	14.158	-3.9468	-10.588	0	0	0	0
0.029143	14.179	-3.9519	-10.586	0	0	0	0
0.069894	14.17	-3.9516	-10.59	0	0	0	0
0.11104	14.131	-3.9482	-10.599	0	0	0	0
0.15271	14.061	-3.944	-10.61	0	0	0	0
0.19511	13.96	-3.9413	-10.622	0	0	0	0
0.23755	13.834	-3.9418	-10.632	0	0	0	0
0.27786	13.699	-3.9468	-10.639	0	0	0	0
0.31326	13.575	-3.957	-10.64	0	0	0	0
0.34212	13.477	-3.972	-10.636	-3.9422	-10.63	0	0
0.36471	13.409	-3.9903	-10.627	0	0	0	0
0.38265	13.372	-4.0097	-10.615	0	0	0	0
0.3979	13.363	-4.0285	-10.603	0	0	0	0
0.41225	13.382	-4.0462	-10.594	0	0	0	0
0.42721	13.432	-4.0632	-10.593	0	0	-4.0031	-10.548
0.4438	13.516	-4.0789	-10.604	0	0	0	0
0.46206	13.634	-4.0914	-10.63	0	0	0	0
0.4807	13.778	-4.0979	-10.672	0	0	0	0
0.49761	13.929	-4.0957	-10.727	0	0	0	0
0.511	14.064	-4.0834	-10.79	0	0	0	0
0.51996	14.164	-4.0617	-10.857	0	0	0	0
0.52452	14.216	-4.0334	-10.918	0	0	0	0
0.52575	14.219	-4.0027	-10.968	0	0	0	0
0.52575	14.184	-3.9739	-11.003	0	0	0	0
0.52781	14.129	-3.9496	-11.022	0	0	0	0
0.53643	14.072	-3.9294	-11.028	0	0	0	0
0.55717	14.026	-3.9098	-11.029	0	0	0	0
0.59579	14.002	-3.8855	-11.032	0	0	0	0
0.65683	14.008	-3.8518	-11.045	0	0	0	0
0.74253	14.054	-3.8065	-11.072	0	0	0	0
0.85223	14.141	-3.7501	-11.114	0	0	0	0
0.98224	14.266	-3.6854	-11.169	0	0	0	0
1.1263	14.409	-3.6147	-11.233	0	0	0	0
1.276	14.535	-3.54	-11.304	0	0	0	0
1.4223	14.608	-3.4631	-11.379	0	0	0	0
1.5566	14.618	-3.3871	-11.455	0	0	0	0
1.6734	14.585	-3.3157	-11.528	0	0	0	0
1.7702	14.547	-3.252	-11.596	0	0	0	0
1.8472	14.529	-3.1961	-11.656	0	0	0	0
1.907	14.531	-3.1457	-11.708	1.8868	14.47	0	0
1.9535	14.534	-3.0965	-11.754	0	0	0	0
1.9916	14.519	-3.0441	-11.793	0	0	0	0
2.0268	14.48	-2.9859	-11.825	0	0	0	0
2.0639	14.424	-2.9215	-11.849	0	0	0	0
2.1058	14.361	-2.8521	-11.865	0	0	0	0
2.1522	14.29	-2.7789	-11.873	0	0	0	0
2.2013	14.203	-2.7035	-11.879	0	0	0	0
2.2503	14.099	-2.6283	-11.886	0	0	0	0
2.2975	13.989	-2.5566	-11.898	0	0	0	0
2.3422	13.898	-2.4918	-11.915	0	0	0	0
2.3846	13.848	-2.4361	-11.938	0	0	0	0
2.4251	13.849	-2.391	-11.964	0	0	0	0
2.4638	13.903	-2.3559	-11.988	0	0	0	0
2.5006	14	-2.3285	-12.009	0	0	0	0
2.536	14.118	-2.3044	-12.025	0	0	0	0
2.5703	14.229	-2.2799	-12.037	0	0	0	0
2.604	14.311	-2.2524	-12.044	0	0	0	0
2.6374	14.351	-2.2216	-12.045	0	0	0	0
2.6706	14.346	-2.1879	-12.043	0	0	0	0
2.7028	14.296	-2.1519	-12.044	0	0	0	0
2.7334	14.204	-2.1138	-12.053	0	0	0	0
2.7618	14.082	-2.0744	-12.076	0	0	2.7176	13.983
2.7864	13.942	-2.0343	-12.116	0	0	0	0
2.8045	13.805	-1.9947	-12.17	0	0	0	0
2.8139	13.684	-1.9565	-12.232	0	0	0	0
2.8133	13.594	-1.9209	-12.294	0	0	0	0
2.8024	13.536	-1.8892	-12.345	0	0	0	0
2.7815	13.501	-1.8617	-12.379	0	0	0	0
2.7519	13.475	-1.8374	-12.395	0	0	0	0
2.7162	13.446	-1.8141	-12.394	0	0	0	0
2.6764	13.408	-1.7887	-12.38	0	0	0	0
2.6331	13.359	-1.7581	-12.358	0	0	0	0
2.5866	13.292	-1.7195	-12.331	0	0	0	0
2.5376	13.205	-1.6713	-12.304	0	0	0	0
2.4869	13.101	-1.6136	-12.281	0	0	0	0
2.4364	12.996	-1.5491	-12.261	0	0	0	0
2.388	12.912	-1.4826	-12.244	0	0	0	0
2.3423	12.868	-1.4192	-12.225	0	0	0	0
2.2988	12.873	-1.3615	-12.202	0	0	0	0
2.2568	12.928	-1.3089	-12.171	0	0	0	0
2.2149	13.023	-1.2591	-12.13	0	0	0	0
2.171	13.148	-1.2099	-12.077	0	0	0	0
2.1225	13.286	-1.1602	-12.014	0	0	0	0
2.0678	13.423	-1.1106	-11.94	0	0	0	0
2.0059	13.545	-1.0634	-11.858	0	0	0	0
1.9369	13.654	-1.0208	-11.767	0	0	0	0
1.8627	13.759	-0.98294	-11.663	0	0	0	0
1.7868	13.874	-0.94722	-11.543	0	0	0	0
1.7123	14	-0.90914	-11.408	0	0	0	0
1.6392	14.131	-0.86476	-11.259	0	0	0	0
1.5655	14.24	-0.81329	-11.103	0	0	0	0
1.4906	14.298	-0.75762	-10.946	0	0	0	0
1.4153	14.289	-0.70217	-10.79	0	0	0	0
1.3404	14.213	-0.65012	-10.636	0	0	0	0
1.2669	14.098	-0.60265	-10.482	0	0	0	0
1.1967	13.981	-0.56038	-10.325	0	0	0	0
1.133	13.898	-0.52463	-10.162	0	0	0	0
1.079	13.855	-0.49693	-9.9932	0	0	0	0
1.0356	13.842	-0.47812	-9.8161	0	0	0	0
1.0022	13.843	-0.4675	-9.6313	0	0	0	0
0.97719	13.853	-0.46249	-9.4415	0	0	0	0
0.95956	13.873	-0.45914	-9.2522	-0.4622	-9.1677	0	0
0.94814	13.9	-0.45339	-9.0693	0	0	0	0
0.94125	13.928	-0.44234	-8.8979	0	0	0	0
0.9371	13.953	-0.42505	-8.7396	0	0	0	0
0.93401	13.971	-0.40259	-8.5917	0	0	0	0
0.93007	13.983	-0.37762	-8.4491	0	0	0	0
0.92288	13.99	-0.35348	-8.3067	0	0	-0.2907	-8.2956
0.90985	13.995	-0.33266	-8.1616	0	0	0	0
0.8888	13.998	-0.31555	-8.0132	0	0	0	0
0.85914	14.002	-0.30089	-7.8622	0	0	0	0
0.82278	14.007	-0.28722	-7.7093	0	0	0	0
0.78339	14.012	-0.27375	-7.556	0	0	0	0
0.74421	14.018	-0.26057	-7.4066	0	0	0	0
0.70733	14.024	-0.2484	-7.2667	0	0	0	0
0.67476	14.029	-0.23824	-7.1397	0	0	0	0
0.64887	14.034	-0.23088	-7.0246	0	0	0	0
0.63133	14.038	-0.22665	-6.9172	0	0	0	0
0.62282	14.041	-0.22514	-6.8129	0	0	0	0
0.62381	14.042	-0.22541	-6.7086	0	0	0	0
0.63517	14.041	-0.22625	-6.6049	0	0	0	0
0.65812	14.037	-0.22658	-6.5066	0	0	0	0
0.69308	14.029	-0.22539	-6.4192	0	0	0	0
0.73817	14.015	-0.22165	-6.3448	0	0	0	0
0.7893	13.995	-0.21426	-6.2815	0	0	0	0
0.84189	13.967	-0.20233	-6.2267	0	0	0	0
0.89186	13.934	-0.18534	-6.1791	0	0	0	0
0.93561	13.897	-0.16353	-6.1363	0	0	0	0
0.97118	13.866	-0.13829	-6.0956	0	0	0	0
0.99942	13.854	-0.11238	-6.0555	1.0128	13.592	0	0
1.0239	13.873	-0.089003	-6.0174	0	0	0	0
1.0493	13.926	-0.070551	-5.9843	0	0	0	0
1.0799	14.007	-0.057853	-5.9579	0	0	0	0
1.1179	14.105	-0.050037	-5.9387	0	0	0	0
1.1634	14.204	-0.044641	-5.927	0	0	0	0
1.2154	14.284	-0.038201	-5.9247	0	0	0	0
1.2726	14.326	-0.027521	-5.936	0	0	0	0
1.333	14.321	-0.011081	-5.9667	0	0	0	0
1.3944	14.274	0.010348	-6.021	0	0	0	0
1.4544	14.209	0.034339	-6.0979	0	0	0	0
1.5111	14.16	0.057956	-6.1891	0	0	0	0
1.5632	14.153	0.078392	-6.2805	0	0	0	0
1.6097	14.192	0.093425	-6.3581	0	0	0	0
1.65	14.264	0.10196	-6.4138	0	0	0	0
1.6842	14.344	0.10409	-6.448	0	0	0	0
1.7118	14.415	0.10068	-6.4672	0	0	0	0
1.7318	14.471	0.092839	-6.4805	0	0	0	0
1.7427	14.517	0.081539	-6.4952	0	0	0	0
1.7438	14.563	0.067649	-6.5154	0	0	0	0
1.7351	14.622	0.052277	-6.5426	0	0	1.7388	14.482
1.7176	14.702	0.036736	-6.578	0	0	0	0
1.6929	14.807	0.021869	-6.6228	0	0	0	0
1.6637	14.935	0.007639	-6.6773	0	0	0	0
1.6325	15.081	-0.006303	-6.7402	0	0	0	0
1.6008	15.236	-0.019702	-6.8077	0	0	0	0
1.5694	15.381	-0.031497	-6.8749	0	0	0	0
1.5393	15.489	-0.040682	-6.936	0	0	0	0
1.5115	15.538	-0.047438	-6.986	0	0	0	0
1.4878	15.515	-0.05361	-7.0222	0	0	0	0
1.4704	15.422	-0.062544	-7.0447	0	0	0	0
1.4614	15.275	-0.078619	-7.0554	0	0	0	0
1.4604	15.104	-0.1064	-7.0562	0	0	0	0
1.4653	14.945	-0.14944	-7.0486	0	0	0	0
1.4727	14.82	-0.20911	-7.033	0	0	0	0
1.4805	14.727	-0.28388	-7.0095	0	0	0	0
1.4868	14.645	-0.36934	-6.9776	0	0	0	0
1.49	14.548	-0.45938	-6.9382	0	0	0	0
1.4882	14.427	-0.54832	-6.8944	0	0	0	0
1.479	14.299	-0.6326	-6.8516	0	0	0	0
1.4598	14.201	-0.71063	-6.8133	0	0	0	0
1.4283	14.171	-0.78174	-6.781	0	0	0	0
1.3841	14.224	-0.84568	-6.7567	0	0	0	0
1.3299	14.34	-0.9028	-6.7421	0	0	0	0
1.2705	14.47	-0.95457	-6.7355	0	0	0	0
1.2108	14.566	-1.0042	-6.7324	0	0	0	0
1.1548	14.601	-1.0566	-6.7268	-1.0361	-6.7026	0	0
1.1054	14.576	-1.1168	-6.7126	0	0	0	0
1.0636	14.51	-1.1894	-6.6842	0	0	0	0
1.0289	14.427	-1.2776	-6.6374	0	0	0	0
0.99835	14.341	-1.3833	-6.5705	0	0	0	0
0.96767	14.268	-1.5059	-6.4853	0	0	0	0
0.93329	14.222	-1.6417	-6.3863	0	0	-1.6594	-6.2459
0.89364	14.209	-1.7858	-6.277	0	0	0	0
0.8494	14.219	-1.9331	-6.1582	0	0	0	0
0.80299	14.231	-2.0796	-6.0312	0	0	0	0
0.75731	14.229	-2.2213	-5.9025	0	0	0	0
0.71445	14.201	-2.3544	-5.7827	0	0	0	0
0.67496	14.146	-2.4771	-5.6799	0	0	0	0
0.63789	14.071	-2.5895	-5.5958	0	0	0	0
0.60133	13.98	-2.6921	-5.528	0	0	0	0
0.56351	13.879	-2.7847	-5.4733	0	0	0	0
0.52379	13.774	-2.8673	-5.4279	0	0	0	0
0.48298	13.678	-2.9411	-5.3861	0	0	0	0
0.44276	13.598	-3.0091	-5.3404	0	0	0	0
0.40462	13.528	-3.0747	-5.2845	0	0	0	0
0.36918	13.457	-3.1398	-5.2173	0	0	0	0
0.33613	13.371	-3.2038	-5.1446	0	0	0	0
0.30397	13.264	-3.2645	-5.0758	0	0	0	0
0.26991	13.131	-3.3202	-5.0187	0	0	0	0
0.23069	12.974	-3.3703	-4.9759	0	0	0	0
0.18422	12.801	-3.4142	-4.9463	0	0	0	0
0.1305	12.623	-3.4523	-4.9261	0	0	0	0
0.071329	12.45	-3.4862	-4.9108	0	0	0	0
0.00976	12.29	-3.5175	-4.8977	0	0	0	0
-0.050387	12.147	-3.5462	-4.8858	0	0	0	0
-0.10561	12.019	-3.5704	-4.8759	0	0	0	0
-0.15426	11.903	-3.5881	-4.8691	0	0	0	0
-0.19717	11.799	-3.5982	-4.8654	0	0	0	0
-0.23668	11.72	-3.6003	-4.8647	0	0	0	0
-0.27512	11.67	-3.5935	-4.866	0	0	0	0
-0.31392	11.642	-3.5771	-4.8685	0	0	0	0
-0.35326	11.62	-3.55	-4.8709	0	0	0	0
-0.39195	11.586	-3.5119	-4.8717	0	0	0	0
-0.42796	11.527	-3.4631	-4.8686	0	0	0	0
-0.4593	11.436	-3.4041	-4.859	0	0	0	0
-0.48441	11.316	-3.3352	-4.841	0	0	0	0
-0.50267	11.184	-3.2561	-4.8146	0	0	0	0
-0.5148	11.06	-3.1665	-4.782	0	0	0	0
-0.52249	10.96	-3.0662	-4.7449	0	0	0	0
-0.52727	10.886	-2.9561	-4.705	0	0	0	0
-0.52974	10.831	-2.8369	-4.6671	0	0	0	0
-0.52964	10.782	-2.7096	-4.6389	0	0	0	0
-0.52644	10.723	-2.5773	-4.6252	0	0	0	0
-0.5199	10.644	-2.4443	-4.6269	-0.53286	10.805	0	0
-0.5105	10.542	-2.3152	-4.6417	0	0	0	0
-0.49957	10.424	-2.1954	-4.6655	0	0	0	0
-0.48894	10.31	-2.0905	-4.692	0	0	0	0
-0.47988	10.216	-2.0052	-4.7156	0	0	0	0
-0.47279	10.159	-1.9415	-4.7333	0	0	0	0
-0.4672	10.148	-1.8985	-4.7449	0	0	0	0
-0.46211	10.185	-1.8721	-4.7512	0	0	0	0
-0.45645	10.26	-1.856	-4.7534	0	0	0	0
-0.44944	10.353	-1.8429	-4.7529	0	0	0	0
-0.44025	10.445	-1.8263	-4.7502	0	0	0	0
-0.42763	10.521	-1.8014	-4.7458	0	0	0	0
-0.4103	10.573	-1.7669	-4.7399	0	0	0	0
-0.38788	10.594	-1.7243	-4.7331	0	0	-0.43935	10.526
-0.36199	10.576	-1.6771	-4.7267	0	0	0	0
-0.33649	10.514	-1.6291	-4.7231	0	0	0	0
-0.31654	10.412	-1.583	-4.7264	0	0	0	0
-0.30666	10.284	-1.5406	-4.7391	0	0	0	0
-0.30892	10.142	-1.5027	-4.7612	0	0	0	0
-0.32217	9.9986	-1.4693	-4.7904	0	0	0	0
-0.34315	9.8637	-1.4404	-4.8231	0	0	0	0
-0.36874	9.7454	-1.4162	-4.8534	0	0	0	0
-0.39763	9.6468	-1.3968	-4.875	0	0	0	0
-0.43011	9.5679	-1.3828	-4.8842	0	0	0	0
-0.46688	9.5066	-1.3743	-4.8822	0	0	0	0
-0.50792	9.4579	-1.3715	-4.8727	0	0	0	0
-0.5519	9.4139	-1.3753	-4.8587	0	0	0	0
-0.59595	9.3674	-1.3872	-4.8408	0	0	0	0
-0.63631	9.3155	-1.4088	-4.8183	0	0	0	0
-0.67002	9.2633	-1.4408	-4.7905	0	0	0	0
-0.69654	9.2222	-1.483	-4.7584	0	0	0	0
-0.71814	9.2009	-1.5341	-4.7257	0	0	0	0
-0.7391	9.1975	-1.5924	-4.6965	0	0	0	0
-0.76394	9.2001	-1.6575	-4.6726	0	0	0	0
-0.79508	9.1936	-1.7294	-4.6531	0	0	0	0
-0.83176	9.1662	-1.8078	-4.6367	0	0	0	0
-0.87066	9.1137	-1.89	-4.6249	0	0	0	0
-0.90785	9.0349	-1.9699	-4.6218	0	0	0	0
-0.94086	8.9204	-2.0389	-4.6324	0	0	0	0
-0.96957	8.7519	-2.0865	-4.6612	0	0	0	0
-0.99512	8.5211	-2.1015	-4.7146	0	0	0	0
-1.0181	8.2504	-2.0734	-4.8019	0	0	0	0
