## Supplementary material for "How to control unpredictable others in court-net sports": Collegiate match data: u7_6_5.txt

-0.85923	13.782	1.5785	-9.284	0	0	-0.8548	13.924
-0.85761	13.798	1.624	-9.3249	0	0	0	0
-0.86045	13.738	1.6481	-9.3391	0	0	0	0
-0.86793	13.633	1.6572	-9.3382	0	0	0	0
-0.87974	13.52	1.657	-9.3317	0	0	0	0
-0.89467	13.428	1.6518	-9.3267	0	0	0	0
-0.91055	13.373	1.6444	-9.3274	0	0	0	0
-0.92481	13.35	1.6365	-9.3357	0	0	0	0
-0.93547	13.342	1.6293	-9.3505	0	0	0	0
-0.94186	13.335	1.6241	-9.3683	0	0	0	0
-0.94439	13.325	1.6218	-9.3845	0	0	0	0
-0.94358	13.315	1.6232	-9.3955	0	0	0	0
-0.93944	13.307	1.6285	-9.4007	0	0	0	0
-0.93145	13.301	1.6374	-9.4017	0	0	0	0
-0.91885	13.295	1.6495	-9.4019	0	0	0	0
-0.90136	13.291	1.6642	-9.4037	0	0	0	0
-0.87986	13.286	1.6811	-9.4069	0	0	0	0
-0.85657	13.28	1.7003	-9.4082	0	0	0	0
-0.83454	13.275	1.7226	-9.4048	0	0	0	0
-0.81646	13.269	1.7487	-9.3965	1.7128	-9.401	0	0
-0.80344	13.264	1.7784	-9.3856	0	0	0	0
-0.79467	13.261	1.8107	-9.3744	0	0	0	0
-0.78804	13.263	1.8448	-9.3639	0	0	0	0
-0.7809	13.271	1.8801	-9.354	0	0	0	0
-0.7707	13.29	1.9162	-9.345	0	0	0	0
-0.75565	13.322	1.9526	-9.3382	0	0	0	0
-0.7353	13.37	1.9896	-9.3338	0	0	0	0
-0.71059	13.429	2.0272	-9.3307	0	0	0	0
-0.68348	13.493	2.0652	-9.3273	0	0	0	0
-0.65639	13.555	2.103	-9.3225	0	0	0	0
-0.63163	13.615	2.1397	-9.3147	0	0	0	0
-0.6108	13.683	2.1741	-9.3013	0	0	0	0
-0.5948	13.767	2.205	-9.2796	0	0	0	0
-0.58387	13.865	2.2313	-9.2472	0	0	0	0
-0.57754	13.97	2.2521	-9.2037	0	0	0	0
-0.57488	14.068	2.2667	-9.1519	0	0	0	0
-0.57472	14.149	2.2749	-9.099	0	0	0	0
-0.57594	14.207	2.2774	-9.053	0	0	0	0
-0.57771	14.243	2.2759	-9.0191	0	0	0	0
-0.57959	14.262	2.2722	-8.9981	0	0	0	0
-0.58131	14.27	2.2682	-8.988	0	0	0	0
-0.58272	14.268	2.2645	-8.9854	0	0	0	0
-0.5836	14.261	2.2614	-8.9873	0	0	0	0
-0.5836	14.246	2.2586	-8.9905	0	0	0	0
-0.58216	14.223	2.2559	-8.9921	0	0	0	0
-0.57852	14.188	2.2531	-8.9891	0	0	0	0
-0.57192	14.144	2.2503	-8.9788	0	0	0	0
-0.56185	14.093	2.2482	-8.9585	0	0	2.2539	-8.9533
-0.54838	14.046	2.2481	-8.9271	0	0	0	0
-0.53202	14.016	2.2521	-8.8857	0	0	0	0
-0.51336	14.013	2.2617	-8.8383	0	0	0	0
-0.49322	14.037	2.2778	-8.7899	0	0	0	0
-0.47307	14.078	2.2992	-8.7451	0	0	0	0
-0.45489	14.124	2.3236	-8.7075	0	0	0	0
-0.44066	14.165	2.3478	-8.6799	0	0	0	0
-0.43219	14.197	2.3682	-8.6639	0	0	0	0
-0.43092	14.218	2.3826	-8.6598	0	0	0	0
-0.43748	14.232	2.3899	-8.6653	0	0	0	0
-0.45153	14.239	2.3911	-8.6767	0	0	0	0
-0.47223	14.242	2.3883	-8.6899	0	0	0	0
-0.4991	14.238	2.3845	-8.701	0	0	0	0
-0.53202	14.226	2.3815	-8.7074	0	0	0	0
-0.57027	14.203	2.3799	-8.7079	0	0	0	0
-0.61193	14.167	2.3789	-8.7026	0	0	0	0
-0.65396	14.121	2.3764	-8.6923	0	0	0	0
-0.69298	14.068	2.3692	-8.6796	0	0	0	0
-0.7265	14.019	2.353	-8.6691	0	0	0	0
-0.75381	13.977	2.3239	-8.6677	0	0	0	0
-0.77561	13.943	2.2792	-8.6816	0	0	0	0
-0.79394	13.912	2.2187	-8.7142	0	0	0	0
-0.81298	13.878	2.1452	-8.7648	0	0	0	0
-0.83926	13.839	2.063	-8.8299	0	0	0	0
-0.88026	13.796	1.9763	-8.9034	0	0	0	0
-0.94246	13.76	1.8888	-8.9781	0	0	0	0
-1.0293	13.743	1.803	-9.0485	0	0	0	0
-1.1398	13.752	1.7201	-9.1137	0	0	0	0
-1.269	13.789	1.6406	-9.177	0	0	0	0
-1.4109	13.848	1.5648	-9.2427	0	0	0	0
-1.5614	13.922	1.4927	-9.3128	0	0	0	0
-1.7179	14.009	1.4238	-9.3866	0	0	0	0
-1.8782	14.111	1.3568	-9.4619	0	0	0	0
-2.0404	14.23	1.29	-9.5366	0	0	0	0
-2.2016	14.367	1.2223	-9.6101	0	0	0	0
-2.3577	14.511	1.1535	-9.6835	0	0	0	0
-2.5052	14.649	1.0846	-9.7579	0	0	0	0
-2.643	14.778	1.0175	-9.8325	0	0	0	0
-2.7719	14.901	0.95468	-9.9065	-2.7026	14.558	0	0
-2.8923	15.022	0.89716	-9.9799	0	0	0	0
-3.0027	15.129	0.8446	-10.054	0	0	0	0
-3.1008	15.209	0.79549	-10.129	0	0	0	0
-3.186	15.258	0.74792	-10.207	0	0	0	0
-3.2602	15.284	0.70023	-10.287	0	0	0	0
-3.3275	15.308	0.65133	-10.371	0	0	-3.3187	15.373
-3.3933	15.353	0.601	-10.46	0	0	0	0
-3.462	15.439	0.55028	-10.555	0	0	0	0
-3.5361	15.559	0.50163	-10.654	0	0	0	0
-3.6152	15.691	0.45805	-10.75	0	0	0	0
-3.6974	15.811	0.42131	-10.838	0	0	0	0
-3.7804	15.904	0.39124	-10.914	0	0	0	0
-3.8613	15.958	0.36683	-10.982	0	0	0	0
-3.9362	15.961	0.34738	-11.044	0	0	0	0
-4.0009	15.906	0.33161	-11.103	0	0	0	0
-4.0529	15.799	0.31587	-11.162	0	0	0	0
-4.0924	15.666	0.29419	-11.22	0	0	0	0
-4.1212	15.54	0.26048	-11.276	0	0	0	0
-4.1403	15.439	0.21096	-11.332	0	0	0	0
-4.1488	15.362	0.14585	-11.386	0	0	0	0
-4.1455	15.303	0.069612	-11.442	0	0	0	0
-4.1315	15.262	-0.01073	-11.499	0	0	0	0
-4.1098	15.254	-0.088385	-11.555	0	0	0	0
-4.0842	15.291	-0.15918	-11.607	0	0	0	0
-4.0588	15.376	-0.22253	-11.651	0	0	0	0
-4.0373	15.499	-0.28112	-11.683	0	0	0	0
-4.0226	15.647	-0.33907	-11.705	0	0	0	0
-4.0156	15.804	-0.39918	-11.72	0	0	0	0
-4.0143	15.957	-0.46116	-11.733	0	0	0	0
-4.0144	16.09	-0.52264	-11.75	0	0	0	0
-4.0106	16.193	-0.58167	-11.774	0	0	0	0
-3.997	16.26	-0.63787	-11.808	0	0	0	0
-3.9675	16.293	-0.69158	-11.851	0	0	0	0
-3.9167	16.295	-0.74271	-11.9	0	0	0	0
-3.8424	16.27	-0.79113	-11.951	0	0	0	0
-3.7475	16.219	-0.83773	-12	-0.82325	-12.015	0	0
-3.6387	16.143	-0.88455	-12.041	0	0	0	0
-3.5231	16.047	-0.93386	-12.075	0	0	0	0
-3.4052	15.936	-0.98778	-12.101	0	0	0	0
-3.2864	15.82	-1.0479	-12.12	0	0	0	0
-3.1649	15.704	-1.1145	-12.134	0	0	0	0
-3.0383	15.593	-1.1862	-12.143	0	0	0	0
-2.9063	15.495	-1.2599	-12.15	0	0	0	0
-2.7724	15.424	-1.3315	-12.156	0	0	0	0
-2.6429	15.394	-1.3968	-12.162	0	0	0	0
-2.5228	15.4	-1.452	-12.167	0	0	0	0
-2.4129	15.424	-1.4951	-12.171	0	0	0	0
-2.3105	15.442	-1.5258	-12.175	0	0	0	0
-2.2126	15.448	-1.546	-12.176	0	0	0	0
-2.1173	15.445	-1.5585	-12.174	0	0	0	0
-2.0228	15.446	-1.5672	-12.17	0	0	0	0
-1.9274	15.466	-1.5765	-12.162	0	0	0	0
-1.8298	15.507	-1.5902	-12.151	0	0	-1.5595	-12.141
-1.7293	15.551	-1.6112	-12.138	0	0	0	0
-1.6257	15.573	-1.6406	-12.125	0	0	0	0
-1.5198	15.554	-1.6772	-12.115	0	0	0	0
-1.4129	15.493	-1.7181	-12.114	0	0	0	0
-1.3064	15.404	-1.7595	-12.123	0	0	0	0
-1.203	15.306	-1.7984	-12.142	0	0	0	0
-1.1071	15.222	-1.8333	-12.167	0	0	0	0
-1.0234	15.173	-1.8642	-12.196	0	0	0	0
-0.95578	15.171	-1.8913	-12.222	0	0	0	0
-0.90614	15.217	-1.9146	-12.246	0	0	0	0
-0.87397	15.297	-1.9337	-12.265	0	0	0	0
-0.85585	15.386	-1.9483	-12.28	0	0	0	0
-0.84554	15.458	-1.9588	-12.288	0	0	0	0
-0.83464	15.491	-1.9665	-12.289	0	0	0	0
-0.81397	15.48	-1.9723	-12.284	0	0	0	0
-0.77521	15.44	-1.9765	-12.276	0	0	0	0
-0.71296	15.394	-1.9784	-12.267	0	0	0	0
-0.62615	15.358	-1.9769	-12.262	0	0	0	0
-0.518	15.344	-1.9717	-12.263	0	0	0	0
-0.39424	15.351	-1.9627	-12.27	0	0	0	0
-0.26073	15.37	-1.9501	-12.281	0	0	0	0
-0.12186	15.389	-1.9341	-12.292	0	0	0	0
0.020552	15.391	-1.9144	-12.3	0	0	0	0
0.16791	15.358	-1.8906	-12.303	0	0	0	0
0.32349	15.275	-1.8629	-12.298	0	0	0	0
0.48877	15.141	-1.8316	-12.286	0	0	0	0
0.66106	14.974	-1.7972	-12.272	0	0	0	0
0.8361	14.8	-1.7604	-12.257	0	0	0	0
1.0122	14.642	-1.7227	-12.246	0	0	0	0
1.1909	14.519	-1.6856	-12.238	0	0	0	0
1.3744	14.436	-1.6504	-12.232	0	0	0	0
1.5635	14.393	-1.6169	-12.226	0	0	0	0
1.7558	14.38	-1.5839	-12.219	0	0	0	0
1.9458	14.386	-1.5497	-12.208	0	0	0	0
2.1285	14.401	-1.5141	-12.193	0	0	0	0
2.303	14.412	-1.4779	-12.174	0	0	0	0
2.4716	14.412	-1.4422	-12.153	0	0	0	0
2.6384	14.397	-1.4074	-12.131	0	0	0	0
2.8071	14.361	-1.3735	-12.11	0	0	0	0
2.9798	14.299	-1.3401	-12.088	0	0	0	0
3.1566	14.208	-1.3072	-12.065	0	0	0	0
3.3358	14.083	-1.2755	-12.04	0	0	0	0
3.515	13.924	-1.2468	-12.012	0	0	0	0
3.6916	13.731	-1.2224	-11.981	0	0	0	0
3.8637	13.515	-1.2026	-11.947	0	0	0	0
4.0311	13.294	-1.1865	-11.909	0	0	0	0
4.1949	13.083	-1.1728	-11.867	4.1978	12.755	0	0
4.3563	12.889	-1.1597	-11.82	0	0	0	0
4.516	12.702	-1.1453	-11.767	0	0	0	0
4.6738	12.514	-1.1282	-11.706	0	0	0	0
4.8271	12.317	-1.108	-11.637	0	0	4.8712	12.335
4.9715	12.112	-1.0853	-11.563	0	0	0	0
5.1035	11.902	-1.0611	-11.487	0	0	0	0
5.222	11.697	-1.0356	-11.413	0	0	0	0
5.329	11.503	-1.0085	-11.349	0	0	0	0
5.4295	11.331	-0.98	-11.297	0	0	0	0
5.5294	11.192	-0.95072	-11.257	0	0	0	0
5.6324	11.097	-0.92175	-11.228	0	0	0	0
5.7399	11.045	-0.89447	-11.207	0	0	0	0
5.8518	11.023	-0.87069	-11.186	0	0	0	0
5.9665	11.022	-0.85246	-11.162	0	0	0	0
6.0818	11.032	-0.84164	-11.13	0	0	0	0
6.1962	11.053	-0.83903	-11.086	0	0	0	0
6.3081	11.086	-0.8433	-11.03	0	0	0	0
6.4141	11.128	-0.85113	-10.963	0	0	0	0
6.5107	11.17	-0.85894	-10.887	0	0	0	0
6.5959	11.206	-0.86453	-10.807	0	0	0	0
6.6697	11.232	-0.86704	-10.728	0	0	0	0
6.7345	11.248	-0.86629	-10.655	0	0	0	0
6.7958	11.261	-0.86273	-10.589	0	0	0	0
6.861	11.275	-0.85793	-10.531	0	0	0	0
6.9349	11.291	-0.85407	-10.479	0	0	0	0
7.0164	11.302	-0.85287	-10.434	0	0	0	0
7.0985	11.295	-0.85512	-10.394	0	0	0	0
7.1709	11.265	-0.86127	-10.358	0	0	0	0
7.225	11.211	-0.87161	-10.321	0	0	0	0
7.2581	11.145	-0.88599	-10.277	0	0	0	0
7.2755	11.09	-0.90343	-10.222	0	0	0	0
7.2878	11.071	-0.92219	-10.153	0	0	0	0
7.3043	11.103	-0.94019	-10.07	0	0	0	0
7.3288	11.186	-0.95565	-9.9747	0	0	0	0
7.3607	11.3	-0.96742	-9.8698	0	0	0	0
7.3956	11.42	-0.97544	-9.7568	0	0	0	0
7.4284	11.524	-0.98104	-9.6357	0	0	0	0
7.4538	11.601	-0.98681	-9.5064	0	0	0	0
7.4685	11.649	-0.99502	-9.3701	0	0	0	0
7.471	11.672	-1.0056	-9.2292	0	0	0	0
7.4622	11.674	-1.0154	-9.0866	0	0	0	0
7.4446	11.658	-1.0192	-8.9459	-0.54875	-5.0675	0	0
7.4232	11.625	-1.0112	-8.812	0	0	0	0
7.4027	11.577	-0.98678	-8.6892	0	0	0	0
7.3852	11.518	-0.94445	-8.5779	0	0	0	0
7.3687	11.461	-0.88665	-8.474	0	0	0	0
7.3492	11.426	-0.81883	-8.3714	0	0	0	0
7.3217	11.436	-0.74755	-8.2669	0	0	0	0
7.2811	11.498	-0.67888	-8.1613	0	0	0	0
7.2223	11.593	-0.61726	-8.0569	0	0	0	0
7.1414	11.681	-0.56457	-7.9529	0	0	0	0
7.0379	11.723	-0.52056	-7.8455	0	0	0	0
6.9157	11.702	-0.48401	-7.7322	0	0	-0.21132	-4.4675
6.7816	11.636	-0.45322	-7.6149	0	0	0	0
6.6422	11.557	-0.42639	-7.4977	0	0	0	0
6.5012	11.486	-0.40229	-7.384	0	0	0	0
6.3595	11.426	-0.38086	-7.2753	0	0	0	0
6.2166	11.373	-0.36283	-7.173	0	0	0	0
6.0725	11.322	-0.34896	-7.0789	0	0	0	0
5.9275	11.264	-0.33955	-6.9938	0	0	0	0
5.7808	11.191	-0.33428	-6.9166	0	0	0	0
5.6297	11.096	-0.33238	-6.8455	0	0	0	0
5.4714	10.984	-0.33253	-6.7811	0	0	0	0
5.3065	10.876	-0.33264	-6.7262	0	0	0	0
5.1403	10.8	-0.32998	-6.6831	0	0	0	0
4.9796	10.771	-0.32205	-6.6518	0	0	0	0
4.8274	10.788	-0.30749	-6.6311	0	0	0	0
4.6814	10.843	-0.28652	-6.6196	0	0	0	0
4.5364	10.926	-0.2607	-6.6156	0	0	0	0
4.3869	11.024	-0.23204	-6.617	0	0	0	0
4.2309	11.126	-0.20203	-6.6229	0	0	0	0
4.0705	11.227	-0.17163	-6.6348	0	0	0	0
3.9114	11.331	-0.14176	-6.6562	0	0	0	0
3.7583	11.439	-0.11372	-6.6906	0	0	0	0
3.6109	11.54	-0.088764	-6.7394	0	0	0	0
3.4639	11.617	-0.067655	-6.8008	0	0	0	0
3.3116	11.661	-0.050772	-6.8698	0	0	0	0
3.1518	11.677	-0.038181	-6.9384	0	0	0	0
2.984	11.675	-0.029432	-6.9994	0	0	0	0
2.8082	11.67	-0.023537	-7.0504	0	0	0	0
2.6254	11.676	-0.019277	-7.0951	0	0	0	0
2.4382	11.704	-0.015593	-7.141	0	0	0	0
2.2486	11.756	-0.011928	-7.1962	0	0	0	0
2.0564	11.832	-0.008469	-7.2661	0	0	0	0
1.8611	11.929	-0.006106	-7.3522	0	0	0	0
1.662	12.049	-0.006125	-7.4527	0	0	0	0
1.4578	12.193	-0.009707	-7.5635	0	0	0	0
1.2467	12.359	-0.017366	-7.6796	0	0	0	0
1.0285	12.531	-0.028584	-7.7965	0	0	0	0
0.80524	12.681	-0.041866	-7.9091	0	0	0	0
0.5803	12.782	-0.055458	-8.0121	0	0	0	0
0.35687	12.821	-0.068375	-8.1023	0	0	0	0
0.13626	12.806	-0.080663	-8.1802	0.016256	2.2847	0	0
-0.083149	12.763	-0.092645	-8.2476	0	0	0	0
-0.30453	12.722	-0.10424	-8.3061	0	0	0	0
-0.52981	12.707	-0.11515	-8.3568	0	0	0	0
-0.75784	12.721	-0.12559	-8.4018	0	0	0	0
-0.9851	12.75	-0.13647	-8.4456	0	0	0	0
-1.208	12.782	-0.14891	-8.4943	0	0	0	0
-1.4253	12.813	-0.16337	-8.5538	0	0	0	0
-1.639	12.84	-0.17935	-8.6268	0	0	-0.28776	2.2761
-1.8529	12.857	-0.19595	-8.7129	0	0	0	0
-2.0703	12.863	-0.21272	-8.809	0	0	0	0
-2.2935	12.863	-0.2294	-8.9119	0	0	0	0
-2.5222	12.873	-0.24533	-9.0192	0	0	0	0
-2.7528	12.896	-0.25937	-9.1292	0	0	0	0
-2.9803	12.927	-0.27032	-9.2392	0	0	0	0
-3.1999	12.955	-0.27746	-9.3435	0	0	0	0
-3.4092	12.972	-0.28072	-9.4352	0	0	0	0
-3.608	12.976	-0.28069	-9.5104	0	0	0	0
-3.7977	12.971	-0.27872	-9.5701	0	0	0	0
-3.9795	12.966	-0.27741	-9.6182	0	0	0	0
-4.1542	12.976	-0.281	-9.6591	0	0	0	0
-4.3213	13.008	-0.29466	-9.6953	0	0	0	0
-4.4794	13.06	-0.32275	-9.7282	0	0	0	0
-4.6268	13.122	-0.36691	-9.7583	0	0	0	0
-4.7619	13.175	-0.42553	-9.7855	0	0	0	0
-4.8839	13.203	-0.49486	-9.8087	0	0	0	0
-4.9936	13.196	-0.57038	-9.8272	0	0	0	0
-5.0927	13.151	-0.64692	-9.8414	0	0	0	0
-5.1814	13.074	-0.71853	-9.8534	0	0	0	0
-5.2579	12.98	-0.77981	-9.8657	0	0	0	0
-5.32	12.89	-0.82779	-9.8791	0	0	0	0
-5.367	12.816	-0.86228	-9.8924	0	0	0	0
