## Supplementary material for "How to control unpredictable others in court-net sports": Collegiate match data: u8_1_1.txt

-0.67957	-12.086	3.168	11.539	0	0	-0.68065	-12.092
-0.68107	-12.084	3.1984	11.539	0	0	0	0
-0.6822	-12.084	3.2308	11.528	0	0	0	0
-0.683	-12.088	3.2655	11.502	0	0	0	0
-0.68386	-12.097	3.3027	11.467	0	0	0	0
-0.68559	-12.114	3.3428	11.432	0	0	0	0
-0.6894	-12.139	3.3851	11.408	0	0	0	0
-0.69685	-12.174	3.428	11.407	0	0	0	0
-0.70973	-12.213	3.4701	11.435	0	0	0	0
-0.72946	-12.251	3.5109	11.497	0	0	0	0
-0.75633	-12.282	3.5506	11.589	0	0	0	0
-0.78915	-12.302	3.5899	11.698	0.63115	2.0706	0	0
-0.82547	-12.308	3.6279	11.809	0	0	0	0
-0.86206	-12.303	3.6626	11.902	0	0	0	0
-0.89564	-12.291	3.6926	11.968	0	0	0	0
-0.92392	-12.277	3.7194	12.007	0	0	0	0
-0.94629	-12.264	3.7474	12.029	0	0	0	0
-0.96347	-12.254	3.7814	12.045	0	0	0	0
-0.97652	-12.25	3.8238	12.054	0	0	0	0
-0.98638	-12.251	3.875	12.049	0	0	0	0
-0.9941	-12.258	3.9337	12.023	0	0	0	0
-1.0008	-12.27	3.997	11.972	0	0	0	0
-1.0072	-12.287	4.0616	11.89	0	0	0	0
-1.0138	-12.306	4.1242	11.78	0	0	0	0
-1.0208	-12.326	4.1825	11.653	0	0	0	0
-1.0282	-12.346	4.2346	11.528	0	0	0	0
-1.0365	-12.367	4.2803	11.417	0	0	0	0
-1.046	-12.385	4.3193	11.32	0	0	0	0
-1.0571	-12.401	4.35	11.227	0	0	0	0
-1.0704	-12.413	4.3705	11.121	0	0	0	0
-1.0863	-12.419	4.3813	11.006	0	0	0	0
-1.1045	-12.419	4.3857	10.901	0	0	0	0
-1.1248	-12.416	4.3882	10.824	0	0	0	0
-1.1471	-12.409	4.3928	10.783	0	0	0	0
-1.172	-12.403	4.4022	10.776	0	0	0	0
-1.1999	-12.401	4.4173	10.797	0	0	1.7184	2.6461
-1.2311	-12.407	4.4368	10.833	0	0	0	0
-1.2648	-12.423	4.4576	10.872	0	0	0	0
-1.2995	-12.449	4.4762	10.909	0	0	0	0
-1.3332	-12.485	4.4901	10.942	0	0	0	0
-1.364	-12.526	4.4976	10.977	0	0	0	0
-1.3899	-12.567	4.4972	11.019	0	0	0	0
-1.4095	-12.602	4.4866	11.07	0	0	0	0
-1.423	-12.626	4.4635	11.132	0	0	0	0
-1.4323	-12.639	4.426	11.195	0	0	0	0
-1.4405	-12.639	4.375	11.252	0	0	0	0
-1.4508	-12.623	4.3138	11.298	0	0	0	0
-1.4659	-12.592	4.247	11.326	0	0	0	0
-1.4878	-12.543	4.1789	11.332	0	0	0	0
-1.5176	-12.474	4.1137	11.321	0	0	0	0
-1.5563	-12.384	4.0538	11.311	0	0	0	0
-1.6045	-12.272	3.9982	11.314	0	0	0	0
-1.6618	-12.141	3.9425	11.334	0	0	0	0
-1.7255	-12	3.8816	11.366	0	0	0	0
-1.7906	-11.861	3.8122	11.404	0	0	0	0
-1.8514	-11.733	3.7329	11.439	0	0	0	0
-1.9033	-11.617	3.6424	11.465	0	0	0	0
-1.9443	-11.509	3.5385	11.475	0	0	0	0
-1.9742	-11.408	3.42	11.47	0	0	0	0
-1.9946	-11.313	3.2912	11.459	0	0	0	0
-2.008	-11.232	3.1593	11.459	0	0	0	0
-2.0166	-11.168	3.0303	11.486	0	0	0	0
-2.0224	-11.126	2.9067	11.55	0	0	0	0
-2.0263	-11.103	2.7883	11.656	0	0	0	0
-2.0283	-11.094	2.674	11.793	0	0	0	0
-2.0276	-11.094	2.5634	11.937	0	0	0	0
-2.0227	-11.1	2.4577	12.065	0	0	0	0
-2.0117	-11.11	2.3575	12.159	0	0	0	0
-1.9926	-11.122	2.2611	12.219	0	0	0	0
-1.9642	-11.138	2.1635	12.252	0	0	0	0
-1.926	-11.162	2.0581	12.263	0	0	0	0
-1.8796	-11.196	1.9394	12.257	0	0	0	0
-1.8286	-11.242	1.806	12.238	0	0	0	0
-1.7777	-11.299	1.661	12.209	0	0	0	0
-1.7312	-11.364	1.5095	12.172	0	0	0	0
-1.6912	-11.431	1.358	12.128	0	0	0	0
-1.6582	-11.496	1.2129	12.071	0	0	0	0
-1.6313	-11.558	1.0799	11.998	0	0	0	0
-1.6097	-11.615	0.96334	11.917	0	0	0	0
-1.5923	-11.668	0.86627	11.845	0	0	0	0
-1.5779	-11.716	0.78967	11.802	0	0	0	0
-1.5654	-11.762	0.73239	11.8	0	0	0	0
-1.5534	-11.806	0.69181	11.838	-0.16287	-3.7914	0	0
-1.5411	-11.845	0.66474	11.901	0	0	0	0
-1.5275	-11.88	0.64773	11.965	0	0	0	0
-1.5116	-11.907	0.63747	12.009	0	0	0	0
-1.4927	-11.927	0.63137	12.028	0	0	0	0
-1.4702	-11.939	0.62752	12.026	0	0	0	0
-1.4446	-11.946	0.62453	12.013	0	0	0	0
-1.4176	-11.95	0.62155	11.999	0	0	-1.3925	-11.942
-1.3912	-11.957	0.61838	11.987	0	0	0	0
-1.3662	-11.969	0.61515	11.979	0	0	0	0
-1.3413	-11.992	0.61181	11.978	0	0	0	0
-1.3135	-12.03	0.60779	11.985	0	0	0	0
-1.28	-12.086	0.60216	12.005	0	0	0	0
-1.2389	-12.163	0.59404	12.04	0	0	0	0
-1.1903	-12.256	0.583	12.09	0	0	0	0
-1.1362	-12.357	0.56936	12.152	0	0	0	0
-1.0801	-12.459	0.55357	12.217	0	0	0	0
-1.0256	-12.552	0.53559	12.272	0	0	0	0
-0.97532	-12.633	0.5155	12.309	0	0	0	0
-0.93031	-12.7	0.49484	12.321	0	0	0	0
-0.8907	-12.753	0.47666	12.308	0	0	0	0
-0.85661	-12.793	0.46456	12.274	0	0	0	0
-0.82816	-12.822	0.4623	12.23	0	0	0	0
-0.80463	-12.841	0.4741	12.188	0	0	0	0
-0.78378	-12.852	0.50439	12.155	0	0	0	0
-0.76202	-12.857	0.5567	12.132	0	0	0	0
-0.73577	-12.861	0.63213	12.114	0	0	0	0
-0.70288	-12.866	0.72842	12.095	0	0	0	0
-0.66348	-12.874	0.8404	12.077	0	0	0	0
-0.6196	-12.887	0.96116	12.063	0	0	0	0
-0.57438	-12.904	1.0838	12.054	0	0	0	0
-0.53135	-12.927	1.2037	12.045	0	0	0	0
-0.49354	-12.954	1.32	12.029	0	0	0	0
-0.46265	-12.982	1.4343	12.004	0	0	0	0
-0.43888	-13.008	1.5492	11.977	0	0	0	0
-0.42126	-13.03	1.6674	11.96	0	0	0	0
-0.40825	-13.046	1.7913	11.966	0	0	0	0
-0.39825	-13.054	1.9212	12.005	0	0	0	0
-0.38996	-13.056	2.0549	12.08	0	0	0	0
-0.38233	-13.051	2.1888	12.183	0	0	0	0
-0.37446	-13.042	2.3206	12.305	2.345	12.441	0	0
-0.36567	-13.032	2.4505	12.443	0	0	0	0
-0.35534	-13.022	2.5793	12.595	0	0	0	0
-0.34295	-13.016	2.7058	12.748	0	0	0	0
-0.32835	-13.013	2.8254	12.878	0	0	0	0
-0.31201	-13.013	2.933	12.963	0	0	0	0
-0.29509	-13.015	3.0258	12.996	0	0	0	0
-0.27915	-13.018	3.1038	12.987	0	0	0	0
-0.26557	-13.022	3.1689	12.952	0	0	0	0
-0.25495	-13.026	3.2236	12.905	0	0	0	0
-0.24711	-13.029	3.2705	12.855	0	0	0	0
-0.24132	-13.031	3.3108	12.809	0	0	0	0
-0.23686	-13.031	3.3444	12.77	0	0	0	0
-0.23352	-13.026	3.3709	12.74	0	0	3.3835	12.705
-0.2317	-13.014	3.3906	12.718	0	0	0	0
-0.23232	-12.994	3.4053	12.704	0	0	0	0
-0.23639	-12.966	3.4162	12.696	0	0	0	0
-0.24452	-12.93	3.4248	12.694	0	0	0	0
-0.25655	-12.889	3.4326	12.701	0	0	0	0
-0.2716	-12.85	3.442	12.714	0	0	0	0
-0.28831	-12.815	3.4559	12.735	0	0	0	0
-0.30506	-12.787	3.4763	12.76	0	0	0	0
-0.32034	-12.765	3.5037	12.783	0	0	0	0
-0.3334	-12.745	3.5365	12.793	0	0	0	0
-0.34439	-12.722	3.5711	12.779	0	0	0	0
-0.35396	-12.692	3.6036	12.737	0	0	0	0
-0.36272	-12.649	3.6298	12.674	0	0	0	0
-0.37072	-12.593	3.645	12.61	0	0	0	0
-0.37693	-12.527	3.6446	12.569	0	0	0	0
-0.37885	-12.455	3.6248	12.556	0	0	0	0
-0.37266	-12.383	3.5835	12.563	0	0	0	0
-0.35393	-12.315	3.5214	12.578	0	0	0	0
-0.3186	-12.249	3.4427	12.603	0	0	0	0
-0.26438	-12.185	3.3536	12.652	0	0	0	0
-0.19273	-12.121	3.2594	12.736	0	0	0	0
-0.1095	-12.059	3.1641	12.851	0	0	0	0
-0.023126	-11.999	3.0698	12.98	0	0	0	0
0.058521	-11.942	2.976	13.104	0	0	0	0
0.13049	-11.893	2.8806	13.202	0	0	0	0
0.19181	-11.857	2.7804	13.256	0	0	0	0
0.2452	-11.833	2.6739	13.258	0	0	0	0
0.29545	-11.82	2.5622	13.211	0	0	0	0
0.34746	-11.813	2.4485	13.125	0	0	0	0
0.40532	-11.807	2.3364	13.015	0	0	0	0
0.47232	-11.799	2.2294	12.905	0	0	0	0
0.55093	-11.79	2.1299	12.814	0	0	0	0
0.64223	-11.783	2.0376	12.755	0	0	0	0
0.74486	-11.779	1.9482	12.731	0	0	0	0
0.85443	-11.779	1.8552	12.74	0	0	0	0
0.9644	-11.785	1.7526	12.774	0	0	0	0
1.0688	-11.796	1.6371	12.83	0	0	0	0
1.1646	-11.814	1.5089	12.901	0	0	0	0
1.2515	-11.837	1.3714	12.981	0	0	0	0
1.3307	-11.859	1.2299	13.061	0	0	0	0
1.403	-11.875	1.0914	13.126	1.3926	-11.968	0	0
1.469	-11.883	0.96301	13.161	0	0	0	0
1.5286	-11.884	0.85027	13.16	0	0	0	0
1.5807	-11.88	0.75508	13.127	0	0	0	0
1.6245	-11.874	0.67634	13.074	0	0	0	0
1.6599	-11.866	0.61186	13.013	0	0	0	0
1.6878	-11.856	0.55975	12.951	0	0	0	0
1.7096	-11.845	0.51895	12.889	0	0	0	0
1.7272	-11.832	0.48912	12.833	0	0	0	0
1.7427	-11.818	0.46969	12.787	0	0	0	0
1.7584	-11.805	0.45901	12.755	0	0	1.7506	-11.772
1.7762	-11.793	0.45432	12.736	0	0	0	0
1.7982	-11.782	0.45249	12.728	0	0	0	0
1.8253	-11.773	0.45042	12.729	0	0	0	0
1.8576	-11.766	0.44537	12.734	0	0	0	0
1.8949	-11.764	0.43517	12.739	0	0	0	0
1.9372	-11.767	0.41878	12.74	0	0	0	0
1.9844	-11.772	0.39706	12.734	0	0	0	0
2.0356	-11.78	0.37336	12.714	0	0	0	0
2.0879	-11.787	0.35206	12.68	0	0	0	0
2.1383	-11.795	0.33527	12.636	0	0	0	0
2.1844	-11.802	0.32097	12.589	0	0	0	0
2.2253	-11.809	0.30407	12.547	0	0	0	0
2.2608	-11.817	0.27853	12.512	0	0	0	0
2.2905	-11.823	0.23907	12.481	0	0	0	0
2.3139	-11.826	0.18293	12.452	0	0	0	0
2.3308	-11.828	0.11054	12.426	0	0	0	0
2.3417	-11.827	0.024932	12.41	0	0	0	0
2.3477	-11.825	-0.069262	12.41	0	0	0	0
2.3507	-11.822	-0.16707	12.422	0	0	0	0
2.3521	-11.816	-0.26499	12.429	0	0	0	0
2.3533	-11.807	-0.36267	12.417	0	0	0	0
2.355	-11.793	-0.46296	12.38	0	0	0	0
2.3573	-11.775	-0.5698	12.323	0	0	0	0
2.3598	-11.755	-0.68542	12.255	0	0	0	0
2.3616	-11.736	-0.80975	12.19	0	0	0	0
2.3622	-11.72	-0.94193	12.144	0	0	0	0
2.362	-11.709	-1.0812	12.137	0	0	0	0
2.3612	-11.702	-1.226	12.183	0	0	0	0
2.3604	-11.699	-1.3734	12.27	0	0	0	0
2.3597	-11.698	-1.5187	12.355	0	0	0	0
2.3591	-11.698	-1.6574	12.385	0	0	0	0
2.3589	-11.699	-1.7879	12.324	0	0	0	0
2.3588	-11.7	-1.9121	12.172	0	0	0	0
2.359	-11.701	-2.0333	11.959	0	0	0	0
2.3595	-11.702	-2.1554	11.733	0	0	0	0
2.3602	-11.702	-2.2818	11.534	0	0	0	0
2.361	-11.702	-2.4139	11.38	0	0	0	0
2.3619	-11.702	-2.5504	11.262	0	0	0	0
2.3625	-11.702	-2.6883	11.155	0	0	0	0
2.3621	-11.702	-2.8247	11.031	0	0	0	0
2.3601	-11.702	-2.9588	10.871	0	0	0	0
2.3555	-11.702	-3.0926	10.677	0	0	0	0
2.3473	-11.701	-3.2291	10.471	0	0	0	0
2.3348	-11.7	-3.3703	10.284	0	0	0	0
2.3179	-11.699	-3.5153	10.141	0	0	0	0
2.297	-11.698	-3.6603	10.05	0	0	0	0
2.2733	-11.696	-3.8012	10.003	0	0	0	0
2.2487	-11.693	-3.9365	9.9754	0	0	0	0
2.2253	-11.689	-4.0676	9.9409	0	0	0	0
2.2037	-11.681	-4.1967	9.882	-4.1265	9.7925	0	0
2.1819	-11.669	-4.3239	9.7865	0	0	0	0
2.1559	-11.655	-4.447	9.6457	0	0	0	0
2.1209	-11.639	-4.5635	9.4604	0	0	0	0
2.0737	-11.621	-4.6719	9.2445	0	0	0	0
2.0143	-11.6	-4.7733	9.0205	0	0	0	0
1.9449	-11.576	-4.8703	8.8122	0	0	0	0
1.8679	-11.55	-4.9653	8.6387	0	0	-4.9632	8.5426
1.7847	-11.522	-5.0588	8.5094	0	0	0	0
1.6967	-11.496	-5.15	8.4227	0	0	0	0
1.6067	-11.475	-5.2379	8.3708	0	0	0	0
1.5188	-11.464	-5.322	8.3453	0	0	0	0
1.4375	-11.464	-5.4013	8.3389	0	0	0	0
1.3665	-11.473	-5.474	8.3446	0	0	0	0
1.3072	-11.487	-5.5384	8.3555	0	0	0	0
1.2584	-11.502	-5.5948	8.3677	0	0	0	0
1.2165	-11.516	-5.6455	8.3819	0	0	0	0
1.176	-11.527	-5.6929	8.403	0	0	0	0
1.1311	-11.534	-5.739	8.4362	0	0	0	0
1.0768	-11.54	-5.7846	8.4809	0	0	0	0
1.0098	-11.546	-5.8302	8.5308	0	0	0	0
0.92843	-11.556	-5.8764	8.5783	0	0	0	0
0.83324	-11.574	-5.9234	8.6164	0	0	0	0
0.72676	-11.601	-5.9701	8.6385	0	0	0	0
0.61309	-11.638	-6.0151	8.6376	0	0	0	0
0.49639	-11.684	-6.0559	8.6063	0	0	0	0
0.38022	-11.736	-6.0883	8.5391	0	0	0	0
0.26746	-11.792	-6.1076	8.4356	0	0	0	0
