## Supplementary material for "How to control unpredictable others in court-net sports": Collegiate match data: u8_1_2.txt

-0.56507	-12.059	3.2172	11.167	0	0	-0.55173	-12.012
-0.58185	-12.057	3.2401	11.183	0	0	0	0
-0.59907	-12.057	3.265	11.21	0	0	0	0
-0.61553	-12.061	3.2938	11.254	0	0	0	0
-0.63015	-12.068	3.3271	11.318	0	0	0	0
-0.6424	-12.078	3.3642	11.397	0	0	0	0
-0.6526	-12.089	3.4033	11.479	0	0	0	0
-0.66204	-12.099	3.4425	11.555	0	0	0	0
-0.67266	-12.106	3.4803	11.623	0	0	0	0
-0.68656	-12.107	3.5154	11.687	0	0	0	0
-0.7053	-12.1	3.5467	11.753	0	0	0	0
-0.72962	-12.085	3.5737	11.815	3.5946	11.877	0	0
-0.75933	-12.064	3.5977	11.871	0	0	0	0
-0.79336	-12.041	3.6219	11.919	0	0	0	0
-0.82988	-12.022	3.6496	11.963	0	0	0	0
-0.86661	-12.011	3.6825	12.003	0	0	0	0
-0.90144	-12.011	3.7208	12.036	0	0	0	0
-0.93286	-12.022	3.7635	12.053	0	0	0	0
-0.96004	-12.04	3.8092	12.049	0	0	0	0
-0.98254	-12.064	3.8565	12.023	0	0	0	0
-0.99999	-12.087	3.903	11.976	0	0	0	0
-1.0121	-12.108	3.9468	11.916	0	0	0	0
-1.019	-12.123	3.9874	11.851	0	0	0	0
-1.0207	-12.135	4.0259	11.794	0	0	0	0
-1.0176	-12.146	4.0629	11.757	0	0	0	0
-1.0102	-12.158	4.0978	11.748	0	0	0	0
-0.99929	-12.172	4.1282	11.761	0	0	0	0
-0.98623	-12.189	4.1518	11.785	0	0	0	0
-0.97294	-12.209	4.1677	11.806	0	0	0	0
-0.96142	-12.228	4.1761	11.812	0	0	0	0
-0.95322	-12.245	4.1783	11.796	0	0	0	0
-0.94914	-12.259	4.1755	11.751	0	0	0	0
-0.94929	-12.266	4.1685	11.676	0	0	0	0
-0.95324	-12.267	4.1584	11.574	0	0	4.1846	11.749
-0.96031	-12.263	4.1468	11.463	0	0	0	0
-0.96974	-12.255	4.136	11.361	0	0	0	0
-0.981	-12.244	4.1279	11.284	0	0	0	0
-0.99388	-12.234	4.1232	11.238	0	0	0	0
-1.0082	-12.226	4.1216	11.22	0	0	0	0
-1.0236	-12.222	4.1226	11.227	0	0	0	0
-1.0388	-12.221	4.1249	11.254	0	0	0	0
-1.053	-12.223	4.1271	11.292	0	0	0	0
-1.066	-12.227	4.1273	11.332	0	0	0	0
-1.0791	-12.229	4.1239	11.367	0	0	0	0
-1.0951	-12.227	4.117	11.394	0	0	0	0
-1.1177	-12.219	4.1081	11.423	0	0	0	0
-1.1502	-12.205	4.0991	11.463	0	0	0	0
-1.1942	-12.186	4.0906	11.519	0	0	0	0
-1.248	-12.167	4.0809	11.58	0	0	0	0
-1.308	-12.151	4.0667	11.626	0	0	0	0
-1.3687	-12.142	4.0441	11.642	0	0	0	0
-1.4255	-12.141	4.0103	11.636	0	0	0	0
-1.4748	-12.146	3.9637	11.633	0	0	0	0
-1.5157	-12.156	3.9038	11.656	0	0	0	0
-1.5501	-12.172	3.8303	11.715	0	0	0	0
-1.5821	-12.197	3.7428	11.799	0	0	0	0
-1.6163	-12.236	3.6417	11.888	0	0	0	0
-1.6566	-12.29	3.5296	11.969	0	0	0	0
-1.7043	-12.358	3.4107	12.036	0	0	0	0
-1.7584	-12.434	3.2885	12.088	0	0	0	0
-1.8154	-12.512	3.1642	12.13	0	0	0	0
-1.8718	-12.585	3.0377	12.178	-1.8759	-12.579	0	0
-1.9243	-12.647	2.9101	12.24	0	0	0	0
-1.9708	-12.695	2.7852	12.319	0	0	0	0
-2.0107	-12.731	2.6673	12.4	0	0	0	0
-2.0456	-12.756	2.5593	12.465	0	0	0	0
-2.0788	-12.776	2.4611	12.502	0	0	0	0
-2.1137	-12.794	2.3708	12.509	0	0	0	0
-2.1523	-12.814	2.2852	12.495	0	0	0	0
-2.1935	-12.838	2.1997	12.469	0	0	-2.1831	-12.776
-2.2346	-12.867	2.1098	12.443	0	0	0	0
-2.2718	-12.899	2.0129	12.429	0	0	0	0
-2.3029	-12.935	1.9099	12.434	0	0	0	0
-2.3273	-12.976	1.8037	12.455	0	0	0	0
-2.3465	-13.023	1.6986	12.479	0	0	0	0
-2.363	-13.075	1.5988	12.494	0	0	0	0
-2.3791	-13.128	1.5076	12.494	0	0	0	0
-2.3971	-13.181	1.4275	12.482	0	0	0	0
-2.4188	-13.231	1.36	12.468	0	0	0	0
-2.4448	-13.277	1.306	12.462	0	0	0	0
-2.4745	-13.316	1.2653	12.469	0	0	0	0
-2.5052	-13.348	1.2368	12.485	0	0	0	0
-2.5338	-13.376	1.2188	12.504	0	0	0	0
-2.5573	-13.404	1.2091	12.521	0	0	0	0
-2.5741	-13.435	1.205	12.534	0	0	0	0
-2.5843	-13.474	1.2045	12.544	0	0	0	0
-2.589	-13.522	1.2062	12.553	0	0	0	0
-2.59	-13.578	1.2095	12.563	0	0	0	0
-2.5891	-13.636	1.2148	12.575	0	0	0	0
-2.5875	-13.693	1.2228	12.59	0	0	0	0
-2.5855	-13.744	1.2343	12.604	0	0	0	0
-2.5823	-13.786	1.2495	12.612	0	0	0	0
-2.5758	-13.816	1.2674	12.605	0	0	0	0
-2.5628	-13.834	1.2861	12.577	0	0	0	0
-2.5399	-13.84	1.3034	12.531	0	0	0	0
-2.5045	-13.836	1.3174	12.482	1.3492	12.418	0	0
-2.456	-13.828	1.3273	12.446	0	0	0	0
-2.3956	-13.819	1.3336	12.433	0	0	0	0
-2.3265	-13.813	1.3385	12.437	0	0	0	0
-2.2537	-13.808	1.3442	12.445	0	0	0	0
-2.1838	-13.805	1.3525	12.449	0	0	0	0
-2.1222	-13.803	1.3636	12.447	0	0	0	0
-2.0716	-13.801	1.3764	12.441	0	0	0	0
-2.0316	-13.796	1.3885	12.433	0	0	0	0
-1.999	-13.789	1.3982	12.426	0	0	0	0
-1.9689	-13.776	1.405	12.42	0	0	0	0
-1.9356	-13.756	1.4092	12.416	0	0	0	0
-1.8934	-13.726	1.4117	12.413	0	0	0	0
-1.8391	-13.685	1.4131	12.411	0	0	0	0
-1.7722	-13.634	1.4139	12.41	0	0	0	0
-1.6942	-13.577	1.4143	12.41	0	0	1.4039	12.385
-1.6072	-13.516	1.414	12.413	0	0	0	0
-1.5141	-13.456	1.4123	12.419	0	0	0	0
-1.4177	-13.4	1.408	12.431	0	0	0	0
-1.3208	-13.352	1.3998	12.449	0	0	0	0
-1.2267	-13.317	1.3865	12.472	0	0	0	0
-1.1389	-13.296	1.3678	12.498	0	0	0	0
-1.0616	-13.289	1.3448	12.522	0	0	0	0
-0.9982	-13.291	1.3196	12.538	0	0	0	0
-0.95019	-13.296	1.2938	12.55	0	0	0	0
-0.91668	-13.298	1.2674	12.561	0	0	0	0
-0.89492	-13.293	1.2396	12.575	0	0	0	0
-0.8813	-13.279	1.2089	12.59	0	0	0	0
-0.87263	-13.258	1.1738	12.601	0	0	0	0
-0.86706	-13.232	1.1327	12.603	0	0	0	0
-0.86378	-13.206	1.0853	12.584	0	0	0	0
-0.86244	-13.179	1.033	12.536	0	0	0	0
-0.86297	-13.153	0.97802	12.453	0	0	0	0
-0.86578	-13.127	0.9222	12.341	0	0	0	0
-0.87212	-13.095	0.86706	12.218	0	0	0	0
-0.88436	-13.055	0.81403	12.105	0	0	0	0
-0.90564	-13.001	0.76449	12.021	0	0	0	0
-0.93872	-12.932	0.71911	11.97	0	0	0	0
-0.98461	-12.851	0.67748	11.95	0	0	0	0
-1.0418	-12.762	0.63895	11.95	0	0	0	0
-1.1062	-12.671	0.60353	11.96	0	0	0	0
-1.1722	-12.583	0.57139	11.968	0	0	0	0
-1.2348	-12.501	0.54248	11.966	0	0	0	0
-1.291	-12.424	0.51724	11.95	0	0	0	0
-1.3402	-12.346	0.4974	11.919	0	0	0	0
-1.3834	-12.259	0.48531	11.872	0	0	0	0
-1.4208	-12.16	0.48242	11.813	0	0	0	0
-1.452	-12.049	0.48794	11.753	0	0	0	0
-1.4761	-11.927	0.499	11.706	0	0	0	0
-1.4925	-11.796	0.51192	11.683	0	0	0	0
-1.5015	-11.661	0.52378	11.678	0	0	0	0
-1.5036	-11.524	0.53328	11.683	-1.4921	-11.507	0	0
-1.4996	-11.391	0.54065	11.692	0	0	0	0
-1.4898	-11.265	0.54707	11.7	0	0	0	0
-1.4749	-11.15	0.55406	11.705	0	0	0	0
-1.4561	-11.046	0.56304	11.705	0	0	0	0
-1.4344	-10.945	0.57526	11.7	0	0	0	0
-1.4109	-10.837	0.59185	11.691	0	0	0	0
-1.3862	-10.714	0.61333	11.678	0	0	0	0
-1.3609	-10.572	0.63896	11.661	0	0	0	0
-1.3352	-10.417	0.66725	11.642	0	0	0	0
-1.3098	-10.261	0.69725	11.62	0	0	0	0
-1.2858	-10.116	0.72911	11.596	0	0	0	0
-1.2639	-9.9893	0.76324	11.568	0	0	0	0
-1.2441	-9.8854	0.79955	11.535	0	0	0	0
-1.2256	-9.8072	0.83743	11.499	0	0	0	0
-1.2071	-9.7536	0.87631	11.461	0	0	0	0
-1.1876	-9.7197	0.91588	11.424	0	0	-1.2001	-9.6579
-1.1667	-9.6976	0.95508	11.389	0	0	0	0
-1.1447	-9.6784	0.99175	11.35	0	0	0	0
-1.1222	-9.6542	1.0239	11.303	0	0	0	0
-1.0998	-9.6192	1.0506	11.248	0	0	0	0
-1.0781	-9.5696	1.072	11.189	0	0	0	0
-1.0578	-9.504	1.0879	11.136	0	0	0	0
-1.0387	-9.4232	1.0989	11.096	0	0	0	0
-1.0198	-9.3315	1.1059	11.071	0	0	0	0
-0.99905	-9.2361	1.11	11.06	0	0	0	0
-0.97435	-9.1442	1.1114	11.06	0	0	0	0
-0.94475	-9.0598	1.1094	11.066	0	0	0	0
-0.91112	-8.9831	1.1022	11.073	0	0	0	0
-0.87548	-8.913	1.0873	11.076	0	0	0	0
-0.84004	-8.849	1.0617	11.069	0	0	0	0
-0.80657	-8.7911	1.0235	11.043	0	0	0	0
-0.77597	-8.7371	0.97192	10.991	0	0	0	0
-0.74809	-8.6829	0.90745	10.912	0	0	0	0
-0.72239	-8.6252	0.83198	10.814	0	0	0	0
-0.69874	-8.5638	0.74728	10.711	0	0	0	0
-0.67753	-8.5004	0.65386	10.62	0	0	0	0
-0.6588	-8.4369	0.55158	10.554	0	0	0	0
-0.64173	-8.3746	0.44175	10.523	0	0	0	0
-0.62498	-8.3127	0.32916	10.523	0	0	0	0
-0.60739	-8.2478	0.22185	10.538	0	0	0	0
-0.58816	-8.1755	0.12821	10.556	0	0	0	0
-0.56687	-8.0924	0.053616	10.572	0	0	0	0
-0.54334	-7.9977	-0.001455	10.584	0	0	0	0
-0.51743	-7.8918	-0.04118	10.595	0	0	0	0
-0.48908	-7.7777	-0.072497	10.608	0	0	0	0
-0.45847	-7.66	-0.10276	10.625	0	0	0	0
-0.42596	-7.5437	-0.13727	10.65	0	0	0	0
-0.39176	-7.433	-0.17744	10.685	0	0	0	0
-0.35598	-7.3305	-0.22121	10.73	0	0	0	0
-0.31889	-7.2374	-0.26505	10.786	0	0	0	0
-0.28117	-7.1538	-0.30541	10.851	0	0	0	0
-0.24411	-7.0795	-0.33896	10.92	0	0	0	0
-0.20927	-7.015	-0.36284	10.99	0	0	0	0
-0.17788	-6.9589	-0.37549	11.063	0	0	0	0
-0.15013	-6.9067	-0.37718	11.15	0	0	0	0
-0.12495	-6.852	-0.36984	11.263	0	0	0	0
-0.10052	-6.7891	-0.3563	11.404	0	0	0	0
-0.075146	-6.7157	-0.33942	11.555	0	0	0	0
-0.047828	-6.6315	-0.32157	11.693	0	0	0	0
-0.018507	-6.5366	-0.30454	11.801	0	0	0	0
0.012126	-6.4326	-0.28938	11.883	0	0	0	0
0.04308	-6.3232	-0.27621	11.952	0	0	0	0
0.073616	-6.2145	-0.26414	12.022	-0.2609	11.891	0	0
0.10372	-6.113	-0.25146	12.097	0	0	0	0
0.13395	-6.0245	-0.23603	12.177	0	0	0	0
0.16457	-5.9536	-0.2162	12.26	0	0	0	0
0.19491	-5.9038	-0.19183	12.351	0	0	0	0
0.22385	-5.8752	-0.16447	12.45	0	0	0	0
0.25023	-5.8634	-0.13626	12.549	0	0	0	0
0.2728	-5.8621	-0.10869	12.632	0	0	0	0
0.29033	-5.8655	-0.0824	12.69	0	0	0	0
0.30232	-5.8702	-0.058034	12.721	0	0	0	0
0.30937	-5.8749	-0.03643	12.731	0	0	0	0
0.31254	-5.8793	-0.017867	12.729	0	0	0	0
0.31211	-5.8829	-0.001523	12.722	0	0	0	0
0.30683	-5.8848	0.014288	12.72	0	0	0	0
0.29383	-5.8832	0.031319	12.727	0	0	0	0
0.2692	-5.8756	0.050498	12.748	0	0	0	0
0.22911	-5.8586	0.071661	12.787	0	0	0	0
0.1715	-5.8289	0.094016	12.839	0	0	0	0
0.097008	-5.7842	0.11681	12.9	0	0	0.11096	12.9
0.008448	-5.725	0.13965	12.966	0	0	0	0
-0.090435	-5.6545	0.16194	13.038	0	0	0	0
-0.19553	-5.5777	0.18196	13.115	0	0	0	0
-0.30244	-5.4995	0.1974	13.197	0	0	0	0
-0.4073	-5.4247	0.2068	13.285	0	0	0	0
-0.50804	-5.3555	0.20989	13.381	0	0	0	0
-0.60466	-5.2908	0.20687	13.483	0	0	0	0
-0.69806	-5.226	0.19804	13.585	0	0	0	0
-0.78853	-5.1561	0.18358	13.681	0	0	0	0
-0.87492	-5.0793	0.16346	13.762	0	0	0	0
-0.95463	-4.997	0.13798	13.814	0	0	0	0
-1.0248	-4.9124	0.10848	13.829	0	0	0	0
-1.0832	-4.8315	0.07743	13.808	0	0	0	0
-1.1293	-4.7632	0.047963	13.765	0	0	0	0
-1.1636	-4.7153	0.022958	13.711	0	0	0	0
-1.1876	-4.6896	0.004317	13.653	0	0	0	0
-1.2035	-4.6826	-0.007028	13.598	0	0	0	0
-1.2129	-4.6883	-0.010696	13.555	-0.72208	-2.5768	0	0
-1.2173	-4.6996	-0.006899	13.534	0	0	0	0
-1.2175	-4.7089	0.003198	13.538	0	0	0	0
-1.2139	-4.7099	0.017326	13.561	0	0	0	0
-1.2065	-4.6995	0.032594	13.592	0	0	0	0
-1.1953	-4.6778	0.046429	13.621	0	0	0	0
-1.1797	-4.6474	0.057255	13.643	0	0	0	0
-1.159	-4.6097	0.064619	13.657	0	0	0	0
-1.1321	-4.5634	0.068929	13.665	0	0	0	0
-1.0985	-4.5058	0.071003	13.668	0	0	0	0
-1.0586	-4.436	0.071698	13.669	0	0	-0.6348	-2.4084
-1.0125	-4.3549	0.071712	13.667	0	0	0	0
-0.9613	-4.2648	0.071506	13.666	0	0	0	0
-0.90651	-4.1695	0.071279	13.664	0	0	0	0
-0.85115	-4.0756	0.070981	13.663	0	0	0	0
-0.79863	-3.9926	0.070332	13.662	0	0	0	0
-0.75196	-3.9289	0.068853	13.662	0	0	0	0
-0.71401	-3.8881	0.065942	13.663	0	0	0	0
-0.68832	-3.8696	0.061008	13.665	0	0	0	0
-0.67825	-3.8728	0.053725	13.668	0	0	0	0
-0.6852	-3.9003	0.044433	13.671	0	0	0	0
-0.70727	-3.9577	0.034697	13.674	0	0	0	0
-0.73982	-4.0478	0.027975	13.676	0	0	0	0
-0.77695	-4.1645	0.029672	13.675	0	0	0	0
-0.81298	-4.2919	0.045609	13.669	0	0	0	0
-0.84344	-4.4105	0.080221	13.659	0	0	0	0
-0.86557	-4.5078	0.13671	13.647	0	0	0	0
-0.87832	-4.5835	0.21776	13.635	0	0	0	0
-0.88164	-4.6453	0.32427	13.621	0	0	0	0
-0.87569	-4.7037	0.45292	13.601	0	0	0	0
-0.86056	-4.7661	0.59574	13.565	0	0	0	0
-0.83674	-4.8336	0.74252	13.499	0	0	0	0
-0.80558	-4.9015	0.88374	13.394	0	0	0	0
-0.76889	-4.9643	1.013	13.252	0	0	0	0
-0.72792	-5.0202	1.1286	13.084	0	0	0	0
-0.68328	-5.0701	1.2334	12.903	0	0	0	0
-0.63565	-5.116	1.332	12.721	0	0	0	0
-0.58621	-5.159	1.4288	12.552	0	0	0	0
-0.53664	-5.1988	1.5268	12.407	0	0	0	0
-0.48941	-5.234	1.6275	12.287	0	0	0	0
-0.44783	-5.2632	1.7298	12.189	0.51645	1.5314	0	0
-0.41477	-5.285	1.8289	12.109	0	0	0.20483	0.51036
-0.39106	-5.2995	1.9174	12.045	0	0	0	0
