## Supplementary material for "How to control unpredictable others in court-net sports": Collegiate match data: u8_2_1.txt

-0.66525	-11.992	3.1947	11.961	0	0	-0.66476	-11.995
-0.64397	-12.004	3.196	11.914	0	0	0	0
-0.62208	-12.017	3.2034	11.884	0	0	0	0
-0.60037	-12.032	3.218	11.87	0	0	0	0
-0.58043	-12.047	3.2392	11.878	0	0	0	0
-0.56395	-12.065	3.2651	11.911	0	0	0	0
-0.55219	-12.083	3.2927	11.962	0	0	0	0
-0.5459	-12.102	3.3193	12.021	0	0	0	0
-0.54525	-12.122	3.3427	12.074	0	0	0	0
-0.54988	-12.142	3.3621	12.114	0	0	0	0
-0.55901	-12.162	3.3779	12.138	0	0	0	0
-0.57129	-12.179	3.3918	12.148	0	0	0	0
-0.58471	-12.193	3.4056	12.147	0	0	0	0
-0.5969	-12.203	3.4199	12.138	0	0	0	0
-0.60609	-12.209	3.4335	12.125	0	0	0	0
-0.61163	-12.212	3.444	12.112	0	0	0	0
-0.61385	-12.215	3.4486	12.101	0	0	0	0
-0.61368	-12.217	3.4457	12.094	0.61608	2.1566	0	0
-0.61242	-12.222	3.4341	12.09	0	0	0	0
-0.6115	-12.229	3.414	12.092	0	0	0	0
-0.61228	-12.243	3.387	12.1	0	0	0	0
-0.61593	-12.264	3.3569	12.114	0	0	0	0
-0.62321	-12.295	3.3272	12.133	0	0	0	0
-0.63432	-12.335	3.3002	12.149	0	0	0	0
-0.64887	-12.383	3.2762	12.152	0	0	0	0
-0.66621	-12.434	3.2547	12.138	0	0	0	0
-0.68582	-12.487	3.2349	12.108	0	0	0	0
-0.70713	-12.538	3.2166	12.07	0	0	0	0
-0.72913	-12.588	3.1999	12.033	0	0	0	0
-0.75073	-12.632	3.1842	12.007	0	0	0	0
-0.77166	-12.667	3.1684	11.993	0	0	0	0
-0.79308	-12.689	3.1516	11.988	0	0	0	0
-0.81693	-12.693	3.1331	11.987	0	0	1.0797	3.4376
-0.84495	-12.681	3.1122	11.983	0	0	0	0
-0.87784	-12.654	3.0871	11.97	0	0	0	0
-0.91528	-12.622	3.0564	11.944	0	0	0	0
-0.95617	-12.59	3.0196	11.904	0	0	0	0
-0.99877	-12.565	2.9773	11.856	0	0	0	0
-1.0407	-12.548	2.9314	11.809	0	0	0	0
-1.0793	-12.538	2.8841	11.775	0	0	0	0
-1.1123	-12.531	2.8375	11.762	0	0	0	0
-1.1386	-12.523	2.793	11.776	0	0	0	0
-1.1585	-12.508	2.7507	11.814	0	0	0	0
-1.1736	-12.485	2.7098	11.866	0	0	0	0
-1.1864	-12.453	2.6691	11.922	0	0	0	0
-1.2004	-12.408	2.6271	11.977	0	0	0	0
-1.2192	-12.349	2.5823	12.03	0	0	0	0
-1.2458	-12.273	2.5341	12.084	0	0	0	0
-1.2819	-12.181	2.484	12.138	0	0	0	0
-1.3273	-12.076	2.4345	12.192	0	0	0	0
-1.3802	-11.963	2.3885	12.241	0	0	0	0
-1.4376	-11.847	2.3474	12.28	0	0	0	0
-1.4957	-11.732	2.3105	12.306	0	0	0	0
-1.5515	-11.622	2.274	12.322	0	0	0	0
-1.6026	-11.523	2.2319	12.332	0	0	0	0
-1.6485	-11.434	2.1774	12.339	0	0	0	0
-1.6887	-11.357	2.1052	12.338	0	0	0	0
-1.7231	-11.289	2.0129	12.325	0	0	0	0
-1.7515	-11.23	1.903	12.291	0	0	0	0
-1.7748	-11.18	1.7817	12.236	0	0	0	0
-1.7943	-11.139	1.6561	12.166	0	0	0	0
-1.8127	-11.106	1.5312	12.092	0	0	0	0
-1.8343	-11.079	1.4098	12.03	0	0	0	0
-1.8643	-11.053	1.2933	11.997	0	0	0	0
-1.908	-11.024	1.1826	12.004	0	0	0	0
-1.9688	-10.992	1.0788	12.045	0	0	0	0
-2.0466	-10.959	0.98275	12.103	0	0	0	0
-2.1376	-10.927	0.89474	12.165	0	0	0	0
-2.2352	-10.898	0.81487	12.227	0	0	0	0
-2.3316	-10.873	0.74328	12.289	0	0	0	0
-2.4199	-10.851	0.67976	12.352	-0.63106	-2.2665	0	0
-2.4948	-10.832	0.62338	12.422	0	0	0	0
-2.5538	-10.816	0.57245	12.5	0	0	0	0
-2.5966	-10.802	0.52532	12.588	0	0	0	0
-2.6249	-10.792	0.48087	12.678	0	0	0	0
-2.6428	-10.786	0.43855	12.762	0	0	0	0
-2.6551	-10.783	0.39836	12.833	0	0	0	0
-2.6673	-10.78	0.36124	12.887	0	0	0	0
-2.6843	-10.776	0.32889	12.922	0	0	0	0
-2.7094	-10.769	0.30304	12.94	0	0	0	0
-2.7443	-10.756	0.28459	12.938	0	0	0	0
-2.7884	-10.735	0.27314	12.916	0	0	0	0
-2.8397	-10.708	0.26722	12.876	0	0	0	0
-2.8955	-10.676	0.26492	12.821	0	0	0	0
-2.9528	-10.642	0.26444	12.761	0	0	-2.9473	-10.552
-3.0085	-10.609	0.26424	12.706	0	0	0	0
-3.0589	-10.575	0.26293	12.664	0	0	0	0
-3.0994	-10.538	0.25926	12.638	0	0	0	0
-3.126	-10.497	0.25225	12.625	0	0	0	0
-3.1354	-10.455	0.24147	12.624	0	0	0	0
-3.1261	-10.415	0.22767	12.63	0	0	0	0
-3.0982	-10.384	0.21314	12.64	0	0	0	0
-3.0545	-10.364	0.20108	12.649	0	0	0	0
-2.9989	-10.356	0.19411	12.658	0	0	0	0
-2.9355	-10.358	0.1935	12.666	0	0	0	0
-2.8687	-10.367	0.19937	12.677	0	0	0	0
-2.8029	-10.38	0.21127	12.691	0	0	0	0
-2.7421	-10.396	0.2286	12.712	0	0	0	0
-2.6894	-10.413	0.25036	12.738	0	0	0	0
-2.645	-10.43	0.27497	12.765	0	0	0	0
-2.6068	-10.452	0.30121	12.788	0	0	0	0
-2.5707	-10.482	0.32951	12.804	0	0	0	0
-2.5329	-10.522	0.36182	12.815	0	0	0	0
-2.4902	-10.573	0.40027	12.819	0	0	0	0
-2.4411	-10.635	0.44582	12.815	0	0	0	0
-2.385	-10.701	0.49779	12.805	0	0	0	0
-2.3212	-10.77	0.55419	12.793	0	0	0	0
-2.2497	-10.84	0.61215	12.782	0	0	0	0
-2.171	-10.917	0.66848	12.773	0	0	0	0
-2.087	-11.005	0.72105	12.76	0	0	0	0
-2.0003	-11.109	0.76953	12.733	0	0	0	0
-1.915	-11.223	0.81488	12.677	0.81616	12.916	0	0
-1.8345	-11.341	0.85876	12.588	0	0	0	0
-1.761	-11.453	0.90345	12.469	0	0	0	0
-1.6952	-11.553	0.9513	12.331	0	0	0	0
-1.6376	-11.639	1.0031	12.191	0	0	0	0
-1.5884	-11.714	1.0572	12.068	0	0	0	0
-1.5478	-11.781	1.1104	11.981	0	0	0	0
-1.5154	-11.846	1.1596	11.931	0	0	0	0
-1.4898	-11.91	1.2031	11.912	0	0	0	0
-1.4692	-11.972	1.2392	11.914	0	0	0	0
-1.451	-12.03	1.2668	11.931	0	0	0	0
-1.433	-12.084	1.2855	11.962	0	0	0	0
-1.4132	-12.134	1.2959	12.008	0	0	0	0
-1.3904	-12.18	1.299	12.064	0	0	0	0
-1.3643	-12.223	1.2962	12.125	0	0	0	0
-1.3348	-12.263	1.2894	12.18	0	0	0	0
-1.3019	-12.302	1.2806	12.224	0	0	0	0
-1.2656	-12.344	1.2724	12.253	0	0	1.2622	12.241
-1.2257	-12.393	1.2676	12.271	0	0	0	0
-1.1825	-12.453	1.2691	12.28	0	0	0	0
-1.1372	-12.525	1.2798	12.286	0	0	0	0
-1.0911	-12.606	1.3021	12.293	0	0	0	0
-1.0458	-12.689	1.3376	12.304	0	0	0	0
-1.0038	-12.768	1.3866	12.319	0	0	0	0
-0.96812	-12.834	1.4474	12.335	0	0	0	0
-0.94113	-12.884	1.5163	12.34	0	0	0	0
-0.9241	-12.915	1.5887	12.318	0	0	0	0
-0.91725	-12.929	1.6603	12.261	0	0	0	0
-0.92068	-12.925	1.7273	12.176	0	0	0	0
-0.93496	-12.908	1.7867	12.081	0	0	0	0
-0.96111	-12.881	1.8369	11.995	0	0	0	0
-0.99986	-12.848	1.8787	11.934	0	0	0	0
-1.0511	-12.812	1.9139	11.904	0	0	0	0
-1.1133	-12.78	1.9447	11.905	0	0	0	0
-1.1832	-12.754	1.9715	11.932	0	0	0	0
-1.2556	-12.741	1.9931	11.976	0	0	0	0
-1.3248	-12.744	2.007	12.026	0	0	0	0
-1.3851	-12.765	2.01	12.074	0	0	0	0
-1.4334	-12.804	1.999	12.116	0	0	0	0
-1.4688	-12.857	1.9722	12.15	0	0	0	0
-1.493	-12.916	1.9305	12.173	0	0	0	0
-1.5084	-12.977	1.8772	12.18	0	0	0	0
-1.5177	-13.032	1.8165	12.163	0	0	0	0
-1.5229	-13.081	1.753	12.116	0	0	0	0
-1.5256	-13.125	1.6901	12.042	0	0	0	0
-1.5272	-13.166	1.6303	11.953	0	0	0	0
-1.5286	-13.205	1.5749	11.869	-1.52	-13.156	0	0
-1.5307	-13.244	1.524	11.81	0	0	0	0
-1.5342	-13.285	1.4775	11.782	0	0	0	0
-1.5395	-13.326	1.4359	11.786	0	0	0	0
-1.547	-13.366	1.3997	11.812	0	0	0	0
-1.5561	-13.405	1.3685	11.851	0	0	0	0
-1.566	-13.442	1.3405	11.893	0	0	0	0
-1.5753	-13.475	1.3134	11.934	0	0	0	0
-1.5832	-13.507	1.2854	11.968	0	0	0	0
-1.5893	-13.537	1.2544	11.986	0	0	0	0
-1.5938	-13.568	1.2181	11.974	0	0	0	0
-1.5964	-13.599	1.1748	11.928	0	0	0	0
-1.5964	-13.631	1.1251	11.86	0	0	-1.593	-13.567
-1.593	-13.666	1.0718	11.792	0	0	0	0
-1.5857	-13.701	1.0191	11.748	0	0	0	0
-1.5748	-13.736	0.97059	11.739	0	0	0	0
-1.5615	-13.769	0.92812	11.761	0	0	0	0
-1.5476	-13.802	0.89268	11.8	0	0	0	0
-1.5343	-13.834	0.86505	11.841	0	0	0	0
-1.5225	-13.867	0.8455	11.875	0	0	0	0
-1.5122	-13.904	0.83321	11.9	0	0	0	0
-1.5034	-13.946	0.82652	11.915	0	0	0	0
-1.4963	-13.994	0.82366	11.924	0	0	0	0
-1.4909	-14.05	0.8234	11.932	0	0	0	0
-1.4867	-14.112	0.82528	11.942	0	0	0	0
-1.4829	-14.181	0.82968	11.959	0	0	0	0
-1.4786	-14.253	0.83761	11.984	0	0	0	0
-1.4727	-14.322	0.85039	12.018	0	0	0	0
-1.4638	-14.384	0.86892	12.055	0	0	0	0
-1.4501	-14.437	0.89298	12.082	0	0	0	0
-1.4297	-14.481	0.92107	12.085	0	0	0	0
-1.4008	-14.518	0.95094	12.052	0	0	0	0
-1.3628	-14.547	0.98027	11.98	0	0	0	0
-1.3164	-14.567	1.0072	11.875	0	0	0	0
-1.2637	-14.579	1.0303	11.754	0	0	0	0
-1.2083	-14.586	1.048	11.641	0	0	0	0
-1.1538	-14.59	1.0598	11.552	0	0	0	0
-1.103	-14.594	1.0665	11.492	0	0	0	0
-1.0567	-14.596	1.0693	11.456	0	0	0	0
-1.014	-14.597	1.0695	11.44	0	0	0	0
-0.97348	-14.594	1.0682	11.435	0	0	0	0
-0.93379	-14.586	1.066	11.436	0	0	0	0
-0.89362	-14.569	1.0634	11.44	0	0	0	0
-0.85231	-14.541	1.0611	11.445	0	0	0	0
-0.81017	-14.501	1.0594	11.451	0	0	0	0
-0.76826	-14.451	1.0592	11.461	1.0644	11.439	0	0
-0.7277	-14.392	1.0618	11.476	0	0	0	0
-0.68922	-14.328	1.0686	11.499	0	0	0	0
-0.65291	-14.262	1.0813	11.53	0	0	0	0
-0.61857	-14.196	1.1012	11.568	0	0	0	0
-0.58625	-14.134	1.1295	11.605	0	0	0	0
-0.55635	-14.078	1.1673	11.63	0	0	0	0
-0.52942	-14.029	1.2154	11.637	0	0	0	0
-0.50599	-13.988	1.2734	11.625	0	0	0	0
-0.4865	-13.954	1.3389	11.595	0	0	0	0
-0.47106	-13.924	1.408	11.555	0	0	0	0
-0.45899	-13.894	1.476	11.509	0	0	0	0
-0.44888	-13.859	1.5401	11.463	0	0	0	0
-0.43914	-13.815	1.6003	11.419	0	0	0	0
-0.42869	-13.76	1.6575	11.378	0	0	0	0
-0.41754	-13.696	1.7116	11.343	0	0	0	0
-0.40717	-13.626	1.7613	11.316	0	0	0	0
-0.40032	-13.553	1.8046	11.302	0	0	0	0
-0.40012	-13.48	1.8406	11.303	0	0	0	0
-0.40916	-13.413	1.8696	11.32	0	0	0	0
-0.42882	-13.353	1.8922	11.348	0	0	1.8943	11.195
-0.45865	-13.302	1.9093	11.378	0	0	0	0
-0.49607	-13.26	1.9228	11.401	0	0	0	0
-0.53697	-13.228	1.9344	11.408	0	0	0	0
-0.577	-13.206	1.9456	11.402	0	0	0	0
-0.61252	-13.195	1.957	11.394	0	0	0	0
-0.64101	-13.193	1.9683	11.393	0	0	0	0
-0.66131	-13.192	1.9787	11.403	0	0	0	0
-0.67379	-13.189	1.9866	11.421	0	0	0	0
-0.68003	-13.18	1.9909	11.44	0	0	0	0
-0.6824	-13.162	1.9907	11.458	0	0	0	0
-0.68315	-13.138	1.9858	11.473	0	0	0	0
-0.68316	-13.11	1.9763	11.487	0	0	0	0
-0.68112	-13.077	1.9629	11.499	0	0	0	0
-0.67386	-13.043	1.9466	11.51	0	0	0	0
-0.65708	-13.006	1.9281	11.521	0	0	0	0
-0.62619	-12.967	1.9081	11.53	0	0	0	0
-0.5769	-12.926	1.8876	11.538	0	0	0	0
-0.50611	-12.885	1.8678	11.542	0	0	0	0
-0.41307	-12.843	1.8498	11.544	0	0	0	0
-0.30037	-12.802	1.8334	11.544	0	0	0	0
-0.17369	-12.76	1.8172	11.545	0	0	0	0
-0.039891	-12.718	1.798	11.548	0	0	0	0
0.095265	-12.677	1.771	11.549	0	0	0	0
0.22771	-12.641	1.731	11.541	0	0	0	0
0.3546	-12.612	1.6759	11.523	0	0	0	0
0.47414	-12.594	1.6073	11.496	0	0	0	0
0.58551	-12.586	1.5293	11.467	0	0	0	0
0.68797	-12.586	1.4458	11.443	0	0	0	0
0.78023	-12.592	1.359	11.436	0	0	0	0
0.86082	-12.602	1.2697	11.451	0	0	0	0
0.92905	-12.612	1.1787	11.493	0	0	0	0
0.98539	-12.621	1.0872	11.554	0	0	0	0
1.0311	-12.629	0.997	11.628	0	0	0	0
1.0676	-12.634	0.9105	11.711	0	0	0	0
1.0969	-12.639	0.83008	11.801	0	0	0	0
1.1212	-12.643	0.75688	11.892	0	0	0	0
1.1429	-12.647	0.69047	11.974	0	0	0	0
1.1636	-12.652	0.63021	12.044	0	0	0	0
1.1839	-12.658	0.5764	12.1	0	0	0	0
1.2032	-12.665	0.5305	12.143	0	0	0	0
1.22	-12.673	0.49376	12.171	0	0	0	0
1.2331	-12.684	0.46512	12.186	0	0	0	0
1.2423	-12.695	0.44081	12.188	0	0	0	0
1.2484	-12.707	0.4159	12.178	0	0	0	0
1.2526	-12.719	0.38629	12.157	0	0	0	0
1.2558	-12.731	0.3503	12.127	0	0	0	0
1.2585	-12.742	0.30936	12.09	0	0	0	0
1.2611	-12.752	0.26694	12.05	1.2749	-12.739	0	0
1.2648	-12.762	0.22641	12.008	0	0	0	0
1.2715	-12.773	0.19048	11.964	0	0	0	0
1.2832	-12.789	0.16168	11.914	0	0	0	0
1.3008	-12.812	0.14183	11.863	0	0	0	0
1.3246	-12.845	0.1309	11.816	0	0	1.3253	-12.797
1.3535	-12.891	0.12693	11.782	0	0	0	0
1.3858	-12.952	0.12732	11.765	0	0	0	0
1.42	-13.027	0.13003	11.766	0	0	0	0
1.4545	-13.114	0.13385	11.786	0	0	0	0
1.4894	-13.209	0.1383	11.823	0	0	0	0
1.5252	-13.307	0.14327	11.873	0	0	0	0
1.562	-13.402	0.14879	11.928	0	0	0	0
1.5983	-13.49	0.15465	11.976	0	0	0	0
1.6319	-13.568	0.16027	12.012	0	0	0	0
1.6602	-13.635	0.16488	12.034	0	0	0	0
1.6811	-13.687	0.16796	12.043	0	0	0	0
1.6938	-13.726	0.16942	12.044	0	0	0	0
1.6983	-13.755	0.16951	12.04	0	0	0	0
1.6954	-13.777	0.16869	12.038	0	0	0	0
1.6857	-13.796	0.1676	12.041	0	0	0	0
1.6695	-13.814	0.16711	12.056	0	0	0	0
1.6478	-13.835	0.16836	12.087	0	0	0	0
1.6221	-13.857	0.17276	12.141	0	0	0	0
1.5946	-13.879	0.18185	12.216	0	0	0	0
1.5676	-13.9	0.19688	12.306	0	0	0	0
1.543	-13.919	0.21819	12.398	0	0	0	0
1.5225	-13.935	0.24455	12.477	0	0	0	0
1.5065	-13.947	0.27337	12.532	0	0	0	0
1.4938	-13.954	0.30143	12.554	0	0	0	0
1.4807	-13.956	0.32468	12.545	0	0	0	0
1.462	-13.952	0.33807	12.511	0	0	0	0
1.4325	-13.94	0.33662	12.461	0	0	0	0
1.388	-13.919	0.31703	12.408	0	0	0	0
1.3268	-13.888	0.27792	12.367	0	0	0	0
1.2497	-13.849	0.21921	12.347	0	0	0	0
1.1593	-13.806	0.1422	12.353	0	0	0	0
1.0594	-13.764	0.050291	12.383	0	0	0	0
0.95431	-13.724	-0.051333	12.432	0	0	0	0
0.84752	-13.689	-0.15734	12.488	0	0	0	0
0.74143	-13.661	-0.26353	12.541	0	0	0	0
0.63775	-13.638	-0.36647	12.585	0	0	0	0
0.5384	-13.622	-0.46276	12.623	0	0	0	0
0.44557	-13.609	-0.54913	12.66	0	0	0	0
0.36097	-13.597	-0.62319	12.698	0	0	0	0
0.28569	-13.586	-0.68399	12.73	0	0	0	0
0.22054	-13.575	-0.73172	12.746	-0.72867	12.903	0	0
0.16601	-13.566	-0.76721	12.745	0	0	0	0
0.12211	-13.56	-0.79192	12.734	0	0	0	0
0.088515	-13.556	-0.80825	12.72	0	0	0	0
0.064355	-13.554	-0.81956	12.709	0	0	0	0
0.04828	-13.553	-0.82952	12.704	0	0	0	0
0.038673	-13.552	-0.84129	12.705	0	0	0	0
0.033804	-13.552	-0.85655	12.712	0	0	0	0
0.032053	-13.551	-0.87497	12.724	0	0	-0.89735	12.703
0.032213	-13.55	-0.89471	12.738	0	0	0	0
0.033687	-13.549	-0.91371	12.752	0	0	0	0
0.036486	-13.549	-0.93049	12.766	0	0	0	0
0.041124	-13.551	-0.94412	12.778	0	0	0	0
0.048371	-13.556	-0.95404	12.788	0	0	0	0
0.058864	-13.567	-0.96007	12.796	0	0	0	0
0.072533	-13.582	-0.96212	12.801	0	0	0	0
0.088115	-13.602	-0.95993	12.801	0	0	0	0
0.10345	-13.623	-0.95287	12.793	0	0	0	0
0.11634	-13.642	-0.94017	12.772	0	0	0	0
0.125	-13.658	-0.92152	12.737	0	0	0	0
0.12797	-13.668	-0.89773	12.691	0	0	0	0
0.12399	-13.673	-0.87039	12.65	0	0	0	0
0.11174	-13.672	-0.84039	12.631	0	0	0	0
0.089616	-13.668	-0.80731	12.641	0	0	0	0
0.055796	-13.661	-0.77043	12.668	0	0	0	0
0.009312	-13.652	-0.73008	12.699	0	0	0	0
-0.048627	-13.642	-0.688	12.725	0	0	0	0
-0.11412	-13.631	-0.64627	12.75	0	0	0	0
-0.18138	-13.621	-0.60601	12.775	0	0	0	0
-0.24423	-13.616	-0.56679	12.797	0	0	0	0
-0.29767	-13.617	-0.52653	12.814	0	0	0	0
-0.33908	-13.629	-0.48188	12.823	0	0	0	0
-0.36846	-13.652	-0.42997	12.824	0	0	0	0
-0.38756	-13.687	-0.37065	12.817	0	0	0	0
-0.3989	-13.732	-0.30695	12.798	0	0	0	0
-0.40499	-13.782	-0.24299	12.767	0	0	0	0
-0.408	-13.833	-0.18148	12.719	0	0	0	0
-0.40967	-13.881	-0.12304	12.652	0	0	0	0
-0.41137	-13.925	-0.067377	12.566	0	0	0	0
-0.414	-13.964	-0.014357	12.476	-0.4039	-13.897	0	0
-0.41793	-13.999	0.03581	12.403	0	0	0	0
-0.42289	-14.03	0.083108	12.364	0	0	0	0
-0.42819	-14.06	0.12804	12.363	0	0	0	0
-0.43311	-14.087	0.17089	12.385	0	0	0	0
-0.43718	-14.114	0.21075	12.409	0	0	0	0
-0.44028	-14.138	0.24607	12.421	0	0	0	0
-0.44268	-14.16	0.27593	12.423	0	0	0	0
-0.44506	-14.177	0.30058	12.428	0	0	0	0
-0.44866	-14.188	0.32079	12.441	0	0	0	0
-0.45527	-14.193	0.3372	12.464	0	0	0	0
-0.46726	-14.195	0.35028	12.489	0	0	0	0
-0.48704	-14.195	0.36056	12.511	0	0	0	0
-0.51632	-14.198	0.36855	12.527	0	0	0	0
-0.55525	-14.206	0.37461	12.542	0	0	0	0
-0.6019	-14.225	0.37912	12.559	0	0	0	0
-0.65246	-14.254	0.38254	12.586	0	0	-0.69225	-14.211
-0.7027	-14.292	0.38519	12.625	0	0	0	0
-0.74979	-14.337	0.38695	12.677	0	0	0	0
-0.79321	-14.384	0.38709	12.739	0	0	0	0
-0.83428	-14.43	0.38441	12.794	0	0	0	0
-0.87483	-14.474	0.37832	12.822	0	0	0	0
-0.91596	-14.51	0.36977	12.808	0	0	0	0
-0.958	-14.536	0.36076	12.749	0	0	0	0
-1.0009	-14.55	0.35331	12.656	0	0	0	0
-1.0444	-14.553	0.34902	12.552	0	0	0	0
-1.0868	-14.546	0.34922	12.463	0	0	0	0
-1.1253	-14.533	0.35484	12.405	0	0	0	0
-1.1573	-14.517	0.36616	12.38	0	0	0	0
-1.1816	-14.501	0.38255	12.379	0	0	0	0
-1.1987	-14.487	0.40285	12.387	0	0	0	0
-1.2104	-14.477	0.42593	12.395	0	0	0	0
-1.2188	-14.47	0.45037	12.402	0	0	0	0
-1.2255	-14.466	0.47339	12.41	0	0	0	0
-1.2317	-14.463	0.49122	12.42	0	0	0	0
-1.238	-14.461	0.50072	12.434	0	0	0	0
-1.244	-14.458	0.50043	12.454	0	0	0	0
-1.2483	-14.452	0.4904	12.484	0	0	0	0
-1.2484	-14.442	0.4723	12.527	0	0	0	0
-1.242	-14.425	0.44951	12.585	0	0	0	0
-1.2269	-14.398	0.42628	12.654	0.40409	12.496	0	0
-1.2025	-14.361	0.40595	12.726	0	0	0	0
-1.1696	-14.313	0.39008	12.792	0	0	0	0
-1.1305	-14.257	0.37878	12.844	0	0	0	0
-1.0886	-14.194	0.37158	12.882	0	0	0	0
-1.0469	-14.129	0.36818	12.906	0	0	0	0
-1.0073	-14.07	0.36894	12.918	0	0	0	0
-0.97117	-14.018	0.37456	12.917	0	0	0	0
-0.93906	-13.973	0.38516	12.9	0	0	0	0
-0.91096	-13.932	0.39941	12.863	0	0	0	0
-0.886	-13.892	0.41446	12.799	0	0	0	0
-0.86266	-13.851	0.42687	12.707	0	0	0	0
-0.83948	-13.808	0.43374	12.585	0	0	0	0
-0.81547	-13.761	0.43308	12.446	0	0	0	0
-0.79018	-13.712	0.42343	12.31	0	0	0	0
-0.76347	-13.661	0.4036	12.202	0	0	0	0
-0.73536	-13.608	0.37298	12.14	0	0	0.41749	11.851
-0.706	-13.555	0.33271	12.122	0	0	0	0
-0.67585	-13.504	0.2869	12.129	0	0	0	0
-0.64571	-13.459	0.24129	12.134	0	0	0	0
-0.61662	-13.421	0.20038	12.116	0	0	0	0
-0.58981	-13.393	0.16617	12.066	0	0	0	0
-0.56654	-13.376	0.13852	11.989	0	0	0	0
-0.54778	-13.365	0.11524	11.898	0	0	0	0
-0.534	-13.358	0.092538	11.805	0	0	0	0
-0.52517	-13.349	0.066477	11.722	0	0	0	0
-0.52062	-13.334	0.03437	11.658	0	0	0	0
-0.51861	-13.307	-0.004743	11.619	0	0	0	0
-0.51645	-13.261	-0.050468	11.605	0	0	0	0
-0.51124	-13.192	-0.10142	11.613	0	0	0	0
-0.50062	-13.098	-0.15531	11.633	0	0	0	0
-0.48311	-12.982	-0.20907	11.654	0	0	0	0
-0.45826	-12.845	-0.25945	11.667	0	0	0	0
-0.42676	-12.695	-0.30375	11.665	0	0	0	0
-0.39054	-12.535	-0.34018	11.643	0	0	0	0
-0.35263	-12.371	-0.36821	11.604	0	0	0	0
-0.31623	-12.212	-0.38899	11.553	0	0	0	0
-0.28379	-12.061	-0.40485	11.492	0	0	0	0
-0.25679	-11.925	-0.41824	11.423	0	0	0	0
-0.23574	-11.807	-0.4312	11.345	0	0	0	0
-0.21978	-11.705	-0.44517	11.263	0	0	0	0
-0.2064	-11.616	-0.46068	11.189	0	0	0	0
-0.19199	-11.531	-0.4772	11.135	0	0	0	0
-0.17305	-11.44	-0.49317	11.111	0	0	0	0
-0.14729	-11.335	-0.5068	11.117	0	0	0	0
-0.1144	-11.212	-0.51693	11.145	0	0	0	0
-0.076188	-11.073	-0.52328	11.18	0	0	0	0
-0.035835	-10.928	-0.52596	11.213	0	0	0	0
0.003626	-10.783	-0.52499	11.236	0	0	0	0
0.040759	-10.646	-0.5201	11.251	0	0	0	0
0.076261	-10.516	-0.51083	11.26	0	0	0	0
0.11232	-10.39	-0.49689	11.267	0	0	0	0
0.15119	-10.262	-0.47884	11.279	0	0	0	0
0.19406	-10.128	-0.45829	11.301	0	0	0	0
0.24077	-9.9825	-0.4374	11.336	0	0	0	0
0.29004	-9.8213	-0.41804	11.38	0	0	0	0
0.33981	-9.6467	-0.40104	11.431	0	0	0	0
0.38809	-9.4658	-0.38582	11.484	0	0	0	0
0.43379	-9.2883	-0.37076	11.538	0	0	0	0
0.47669	-9.1232	-0.3541	11.594	0	0	0	0
0.51699	-8.9758	-0.33498	11.647	0	0	0	0
0.555	-8.8475	-0.31369	11.692	0.57149	-8.7087	0	0
0.59134	-8.7353	-0.29141	11.726	0	0	0	0
0.62703	-8.6324	-0.26995	11.748	0	0	0	0
0.66273	-8.5321	-0.25126	11.757	0	0	0	0
0.69791	-8.4309	-0.23673	11.754	0	0	0	0
0.73104	-8.3288	-0.22684	11.739	0	0	0	0
0.76059	-8.2266	-0.22119	11.718	0	0	0	0
0.78549	-8.1261	-0.21875	11.697	0	0	0	0
0.80539	-8.0296	-0.21825	11.682	0	0	0	0
0.82088	-7.9391	-0.2184	11.676	0	0	0	0
0.83344	-7.8554	-0.21801	11.684	0	0	0	0
0.8447	-7.7787	-0.21599	11.709	0	0	0.82891	-7.695
0.85584	-7.7096	-0.21145	11.754	0	0	0	0
0.86735	-7.6479	-0.20389	11.818	0	0	0	0
0.87952	-7.5913	-0.19356	11.895	0	0	0	0
0.89277	-7.5361	-0.18178	11.969	0	0	0	0
0.90773	-7.4797	-0.17054	12.023	0	0	0	0
0.92518	-7.4214	-0.16151	12.049	0	0	0	0
0.94629	-7.3606	-0.15517	12.054	0	0	0	0
0.97259	-7.296	-0.15044	12.054	0	0	0	0
1.0055	-7.2258	-0.1447	12.063	0	0	0	0
1.0453	-7.1499	-0.13421	12.089	0	0	0	0
1.0897	-7.0708	-0.11452	12.129	0	0	0	0
1.1337	-6.9921	-0.08093	12.174	0	0	0	0
1.1709	-6.9162	-0.029315	12.216	0	0	0	0
1.1958	-6.843	0.042072	12.251	0	0	0	0
1.2049	-6.7716	0.13126	12.281	0	0	0	0
1.1976	-6.7015	0.23359	12.31	0	0	0	0
1.1766	-6.6335	0.34387	12.332	0	0	0	0
1.1466	-6.5687	0.45734	12.338	0	0	0	0
1.1124	-6.507	0.56972	12.32	0	0	0	0
1.0782	-6.4477	0.67791	12.279	0	0	0	0
1.047	-6.3908	0.78024	12.226	0	0	0	0
1.0207	-6.3384	0.87648	12.175	0	0	0	0
0.99991	-6.2917	0.96844	12.143	0.99557	11.761	0	0
0.98361	-6.248	1.0604	12.14	0	0	0	0
0.97011	-6.2011	1.1574	12.168	0	0	0	0
0.9573	-6.1433	1.2621	12.218	0	0	0	0
0.94357	-6.0688	1.373	12.273	0	0	0	0
0.92861	-5.9758	1.4852	12.316	0	0	0	0
0.91318	-5.8678	1.5936	12.342	0	0	0	0
0.89794	-5.751	1.6955	12.362	0	0	0	0
0.88272	-5.6317	1.7906	12.394	0	0	0	0
0.86679	-5.5139	1.879	12.446	0	0	0	0
0.84937	-5.4002	1.9596	12.511	0	0	0	0
0.83007	-5.2932	2.0319	12.568	0	0	0	0
0.80923	-5.1958	2.0974	12.603	0	0	0	0
0.78787	-5.1114	2.1598	12.61	0	0	2.104	12.63
0.76694	-5.0445	2.2222	12.594	0	0	0	0
0.74674	-4.9984	2.2852	12.566	0	0	0	0
0.72673	-4.9736	2.3473	12.541	0	0	0	0
0.70608	-4.9662	2.4067	12.535	0	0	0	0
0.6844	-4.9701	2.4626	12.561	0	0	0	0
0.66163	-4.9782	2.5157	12.627	0	0	0	0
0.6372	-4.9844	2.5666	12.733	0	0	0	0
0.61014	-4.984	2.6152	12.87	0	0	0	0
0.58047	-4.9738	2.6604	13.029	0	0	0	0
0.55023	-4.9528	2.7007	13.202	0	0	0	0
0.52316	-4.9218	2.735	13.379	0.53205	-4.8695	0	0
0.50346	-4.8805	2.7627	13.55	0	0	0	0
0.495	-4.8286	2.7849	13.706	0	0	0	0
0.50099	-4.7683	2.8043	13.843	0	0	0	0
0.52355	-4.7052	2.8234	13.951	0	0	0	0
0.56318	-4.6453	2.8443	14.013	0	0	0	0
0.61866	-4.5921	2.868	14.016	0	0	0	0
0.68791	-4.5467	2.8943	13.961	0	0	0	0
0.76873	-4.5093	2.9219	13.871	0	0	0	0
0.85829	-4.4808	2.9483	13.784	0	0	0	0
0.95277	-4.4614	2.9725	13.737	0	0	0.98229	-4.4478
1.0484	-4.4511	2.9946	13.755	0	0	0	0
1.143	-4.449	3.0151	13.841	0	0	0	0
1.2363	-4.454	3.0333	13.975	0	0	0	0
1.3284	-4.4654	3.0465	14.126	0	0	0	0
1.4188	-4.4816	3.0517	14.262	0	0	0	0
1.5076	-4.4989	3.0454	14.359	0	0	0	0
1.5954	-4.5121	3.0256	14.406	0	0	0	0
1.6836	-4.518	2.9916	14.406	0	0	0	0
1.7743	-4.5182	2.9454	14.375	0	0	0	0
1.8704	-4.519	2.8921	14.334	0	0	0	0
1.9736	-4.5289	2.8392	14.309	0	0	0	0
2.0822	-4.5553	2.794	14.306	0	0	0	0
2.1905	-4.6024	2.7604	14.32	0	0	0	0
2.2931	-4.6707	2.7388	14.34	0	0	0	0
