## Supplementary material for "How to control unpredictable others in court-net sports": Collegiate match data: u8_2_2.txt

-0.22616	-12.047	3.1435	11.096	0	0	-0.2257	-12.013
-0.21634	-12.041	3.1683	11.162	0	0	0	0
-0.20004	-12.028	3.2005	11.249	0	0	0	0
-0.17768	-12.007	3.2364	11.344	0	0	0	0
-0.15105	-11.976	3.2704	11.43	0	0	0	0
-0.12332	-11.934	3.2983	11.494	0	0	0	0
-0.098473	-11.885	3.3182	11.529	0	0	0	0
-0.080003	-11.832	3.3299	11.534	0	0	0	0
-0.069997	-11.778	3.3337	11.514	0	0	0	0
-0.068723	-11.731	3.331	11.488	0	0	0	0
-0.074769	-11.696	3.3242	11.474	0	0	0	0
-0.085719	-11.677	3.3161	11.492	0	0	0	0
-0.098991	-11.671	3.3089	11.544	0	0	0	0
-0.11237	-11.675	3.3049	11.623	0	0	0	0
-0.1242	-11.683	3.3074	11.711	0	0	0	0
-0.1336	-11.693	3.3206	11.789	3.292	11.856	0	0
-0.14063	-11.702	3.3486	11.842	0	0	0	0
-0.14623	-11.709	3.3935	11.862	0	0	0	0
-0.15187	-11.713	3.455	11.844	0	0	0	0
-0.15932	-11.712	3.5313	11.789	0	0	0	0
-0.17036	-11.706	3.6196	11.709	0	0	0	0
-0.18634	-11.693	3.715	11.619	0	0	0	0
-0.20775	-11.676	3.8103	11.532	0	0	0	0
-0.23425	-11.657	3.8988	11.454	0	0	0	0
-0.26538	-11.639	3.9758	11.384	0	0	0	0
-0.30101	-11.626	4.0393	11.322	0	0	0	0
-0.34122	-11.616	4.0893	11.266	0	0	0	0
-0.3856	-11.609	4.1274	11.218	0	0	4.1203	11.253
-0.43274	-11.6	4.1567	11.181	0	0	0	0
-0.48018	-11.588	4.1808	11.165	0	0	0	0
-0.52496	-11.574	4.2034	11.177	0	0	0	0
-0.56436	-11.56	4.2276	11.216	0	0	0	0
-0.59652	-11.548	4.255	11.27	0	0	0	0
-0.6209	-11.54	4.2854	11.324	0	0	0	0
-0.63823	-11.534	4.3163	11.364	0	0	0	0
-0.64975	-11.529	4.3453	11.385	0	0	0	0
-0.65623	-11.521	4.3717	11.39	0	0	0	0
-0.65762	-11.509	4.3959	11.386	0	0	0	0
-0.65328	-11.49	4.4177	11.381	0	0	0	0
-0.64247	-11.463	4.436	11.377	0	0	0	0
-0.62482	-11.429	4.4511	11.373	0	0	0	0
-0.60062	-11.391	4.4649	11.367	0	0	0	0
-0.57082	-11.351	4.4789	11.359	0	0	0	0
-0.53696	-11.314	4.4937	11.354	0	0	0	0
-0.50107	-11.282	4.5089	11.357	0	0	0	0
-0.46555	-11.257	4.5234	11.374	0	0	0	0
-0.43238	-11.236	4.5357	11.412	0	0	0	0
-0.40228	-11.216	4.5438	11.475	0	0	0	0
-0.3746	-11.194	4.5438	11.563	0	0	0	0
-0.34767	-11.165	4.5301	11.665	0	0	0	0
-0.31895	-11.127	4.4964	11.763	0	0	0	0
-0.28552	-11.079	4.4389	11.837	0	0	0	0
-0.24514	-11.023	4.3584	11.873	0	0	0	0
-0.19746	-10.961	4.2608	11.866	0	0	0	0
-0.14418	-10.896	4.1538	11.828	0	0	0	0
-0.088317	-10.828	4.044	11.778	0	0	0	0
-0.032974	-10.757	3.9343	11.73	0	0	0	0
0.019636	-10.681	3.8252	11.694	0	0	0	0
0.068538	-10.601	3.7149	11.677	0	0	0	0
0.11385	-10.514	3.6002	11.677	0	0	0	0
0.15648	-10.42	3.4777	11.687	0	0	0	0
0.19798	-10.317	3.3455	11.697	0	0	0	0
0.24036	-10.203	3.2034	11.7	0	0	0	0
0.28549	-10.08	3.0531	11.692	0	0	0	0
0.33437	-9.9535	2.8976	11.669	0	0	0	0
0.38666	-9.8296	2.7412	11.628	0	0	0	0
0.44067	-9.7151	2.5896	11.571	0	0	0	0
0.49373	-9.6151	2.4485	11.503	0	0	0	0
0.54331	-9.5317	2.3222	11.436	0	0	0	0
0.58807	-9.4645	2.2119	11.381	0.58524	-9.4081	0	0
0.62774	-9.4114	2.1167	11.35	0	0	0	0
0.66219	-9.3692	2.0334	11.353	0	0	0	0
0.69115	-9.3341	1.9578	11.395	0	0	0	0
0.71468	-9.3013	1.885	11.466	0	0	0	0
0.73365	-9.2653	1.8104	11.551	0	0	0	0
0.74995	-9.2196	1.7306	11.644	0	0	0	0
0.76603	-9.1591	1.6436	11.746	0	0	0	0
0.78394	-9.0822	1.5499	11.855	0	0	0	0
0.80423	-8.9925	1.4519	11.968	0	0	0.78138	-8.9073
0.82573	-8.8969	1.3528	12.074	0	0	0	0
0.84622	-8.8031	1.2555	12.16	0	0	0	0
0.86353	-8.718	1.164	12.218	0	0	0	0
0.87643	-8.6477	1.083	12.246	0	0	0	0
0.88483	-8.5948	1.0176	12.254	0	0	0	0
0.88956	-8.5578	0.97093	12.256	0	0	0	0
0.89177	-8.5328	0.94295	12.267	0	0	0	0
0.89219	-8.5167	0.93029	12.295	0	0	0	0
0.89082	-8.5074	0.92763	12.343	0	0	0	0
0.88709	-8.5031	0.92841	12.402	0	0	0	0
0.88005	-8.5022	0.92468	12.455	0	0	0	0
0.86876	-8.5028	0.90786	12.487	0	0	0	0
0.85286	-8.5037	0.87054	12.493	0	0	0	0
0.83334	-8.5035	0.80796	12.482	0	0	0	0
0.81277	-8.5003	0.71888	12.472	0	0	0	0
0.79419	-8.4924	0.60648	12.474	0	0	0	0
0.77958	-8.4801	0.478	12.494	0	0	0	0
0.76941	-8.4669	0.34152	12.533	0	0	0	0
0.76317	-8.4576	0.20291	12.584	0	0	0	0
0.75978	-8.4564	0.065786	12.635	0	0	0	0
0.7578	-8.4649	-0.067109	12.681	0	0	0	0
0.7554	-8.4837	-0.19295	12.718	0	0	0	0
0.75006	-8.5133	-0.30881	12.736	0	0	0	0
0.73876	-8.5552	-0.41319	12.73	0	0	0	0
0.71844	-8.6114	-0.50712	12.708	0	0	0	0
0.6867	-8.6831	-0.59341	12.685	-0.61234	12.528	0	0
0.6424	-8.7694	-0.67569	12.68	0	0	0	0
0.58629	-8.8667	-0.75753	12.701	0	0	0	0
0.52136	-8.9698	-0.84117	12.744	0	0	0	0
0.45243	-9.075	-0.9267	12.799	0	0	-0.93331	13.062
0.3848	-9.1818	-1.0127	12.848	0	0	0	0
0.32272	-9.2927	-1.0979	12.881	0	0	0	0
0.26875	-9.4096	-1.1829	12.907	0	0	0	0
0.2238	-9.5318	-1.269	12.947	0	0	0	0
0.18722	-9.6562	-1.3562	13.012	0	0	0	0
0.15724	-9.7785	-1.4424	13.092	0	0	0	0
0.1316	-9.8956	-1.5233	13.164	0	0	0	0
0.10809	-10.008	-1.5946	13.206	0	0	0	0
0.085011	-10.116	-1.6533	13.21	0	0	0	0
0.061207	-10.219	-1.6986	13.186	0	0	0	0
0.03538	-10.313	-1.7317	13.158	0	0	0	0
0.005479	-10.395	-1.7547	13.146	0	0	0	0
-0.031225	-10.468	-1.7705	13.165	0	0	0	0
-0.077473	-10.536	-1.7819	13.219	0	0	0	0
-0.13516	-10.6	-1.7898	13.293	0	0	0	0
-0.20421	-10.661	-1.7939	13.366	0	0	0	0
-0.28156	-10.717	-1.7937	13.419	0	0	0	0
-0.36145	-10.767	-1.7893	13.447	0	0	0	0
-0.4374	-10.81	-1.7806	13.461	0	0	0	0
-0.50414	-10.848	-1.7672	13.481	0	0	0	0
-0.55863	-10.877	-1.7488	13.525	0	0	0	0
-0.60058	-10.898	-1.7258	13.597	0	0	0	0
-0.63246	-10.91	-1.6985	13.695	0	0	0	0
-0.65886	-10.914	-1.6675	13.806	0	0	0	0
-0.68566	-10.913	-1.6331	13.919	0	0	0	0
-0.71867	-10.908	-1.5971	14.021	0	0	0	0
-0.76205	-10.898	-1.5624	14.1	0	0	0	0
-0.81695	-10.885	-1.5311	14.15	0	0	0	0
-0.88131	-10.871	-1.5025	14.167	0	0	0	0
-0.95082	-10.858	-1.4724	14.157	0	0	0	0
-1.0202	-10.846	-1.4354	14.122	0	0	0	0
-1.0845	-10.836	-1.3868	14.065	0	0	0	0
-1.1398	-10.825	-1.324	13.987	0	0	0	0
-1.1846	-10.814	-1.2473	13.892	0	0	0	0
-1.2199	-10.802	-1.1591	13.787	0	0	0	0
-1.2478	-10.79	-1.0628	13.685	0	0	0	0
-1.2713	-10.773	-0.96297	13.602	0	0	0	0
-1.2937	-10.747	-0.86315	13.544	0	0	0	0
-1.319	-10.708	-0.7649	13.507	0	0	0	0
-1.351	-10.649	-0.66775	13.48	0	0	0	0
-1.3919	-10.568	-0.57048	13.453	0	0	0	0
-1.4423	-10.464	-0.47258	13.423	0	0	0	0
-1.5012	-10.341	-0.37558	13.393	0	0	0	0
-1.5667	-10.202	-0.28271	13.368	0	0	0	0
-1.6358	-10.057	-0.19684	13.352	0	0	0	0
-1.7042	-9.9133	-0.11926	13.347	0	0	0	0
-1.7671	-9.7778	-0.050298	13.345	-1.7822	-9.7186	0	0
-1.8199	-9.6513	0.009735	13.336	0	0	0	0
-1.8593	-9.5318	0.060589	13.316	0	0	0	0
-1.8848	-9.4175	0.1025	13.288	0	0	0	0
-1.898	-9.3075	0.13597	13.263	0	0	0	0
-1.9021	-9.2006	0.16151	13.252	0	0	0	0
-1.9015	-9.0957	0.17963	13.258	0	0	0	0
-1.9016	-8.9909	0.19069	13.275	0	0	0	0
-1.9084	-8.8832	0.19454	13.296	0	0	0	0
-1.9272	-8.7686	0.19059	13.317	0	0	0	0
-1.9614	-8.6435	0.17816	13.338	0	0	0	0
-2.0108	-8.5068	0.15687	13.359	0	0	0	0
-2.0713	-8.3627	0.12744	13.382	0	0	-2.1004	-8.4103
-2.1365	-8.2214	0.092167	13.407	0	0	0	0
-2.1995	-8.0948	0.05503	13.432	0	0	0	0
-2.2547	-7.9914	0.021086	13.454	0	0	0	0
-2.2975	-7.9144	-0.00534	13.473	0	0	0	0
-2.3254	-7.8617	-0.022388	13.486	0	0	0	0
-2.3379	-7.8265	-0.030785	13.495	0	0	0	0
-2.3358	-7.7979	-0.0329	13.5	0	0	0	0
-2.3215	-7.7632	-0.031991	13.503	0	0	0	0
-2.2986	-7.7101	-0.031909	13.504	0	0	0	0
-2.2712	-7.6299	-0.037023	13.502	0	0	0	0
-2.2429	-7.5214	-0.052051	13.496	0	0	0	0
-2.2152	-7.3928	-0.081473	13.485	0	0	0	0
-2.1877	-7.2579	-0.12818	13.466	0	0	0	0
-2.1592	-7.1311	-0.19189	13.437	0	0	0	0
-2.1275	-7.0244	-0.2691	13.393	0	0	0	0
-2.0874	-6.9502	-0.35446	13.322	0	0	0	0
-2.0309	-6.9237	-0.44239	13.209	0	0	0	0
-1.9479	-6.9632	-0.5289	13.044	0	0	0	0
