## Supplementary material for "How to control unpredictable others in court-net sports": Collegiate match data: u8_2_3.txt

1.1305	-11.935	-1.6487	10.163	0	0	1.1461	-11.954
1.1851	-12.012	-1.6512	10.198	0	0	0	0
1.2211	-12.054	-1.6407	10.24	0	0	0	0
1.245	-12.075	-1.6199	10.262	0	0	0	0
1.2614	-12.086	-1.5919	10.251	0	0	0	0
1.2734	-12.092	-1.5604	10.211	0	0	0	0
1.2829	-12.099	-1.5293	10.158	0	0	0	0
1.2911	-12.106	-1.5021	10.108	0	0	0	0
1.2984	-12.113	-1.4804	10.068	0	0	0	0
1.3049	-12.119	-1.4652	10.034	0	0	0	0
1.3104	-12.122	-1.4574	10.004	0	0	0	0
1.315	-12.121	-1.4583	9.9828	0	0	0	0
1.3185	-12.117	-1.4685	9.9795	0	0	0	0
1.3211	-12.109	-1.4879	10	0	0	0	0
1.3227	-12.1	-1.5147	10.043	0	0	0	0
1.3234	-12.093	-1.5453	10.098	0	0	0	0
1.3231	-12.089	-1.5754	10.15	0	0	0	0
1.3219	-12.091	-1.6024	10.187	0	0	0	0
1.3199	-12.1	-1.6263	10.203	0	0	0	0
1.3172	-12.116	-1.649	10.197	0	0	0	0
1.3136	-12.14	-1.6721	10.173	0	0	0	0
1.3087	-12.168	-1.6962	10.139	0	0	0	0
1.3019	-12.2	-1.7207	10.102	-1.7194	10.001	0	0
1.2926	-12.234	-1.744	10.068	0	0	0	0
1.2805	-12.269	-1.7644	10.038	0	0	0	0
1.2656	-12.305	-1.7799	10.012	0	0	0	0
1.2487	-12.343	-1.79	9.9898	0	0	0	0
1.2307	-12.381	-1.7952	9.9772	0	0	0	0
1.2126	-12.419	-1.7969	9.9792	0	0	0	0
1.1951	-12.455	-1.7966	9.9948	0	0	0	0
1.1778	-12.486	-1.7954	10.017	0	0	0	0
1.1592	-12.512	-1.7947	10.04	0	0	0	0
1.1372	-12.534	-1.796	10.059	0	0	0	0
1.1098	-12.554	-1.8013	10.074	0	0	0	0
1.0758	-12.573	-1.8128	10.089	0	0	0	0
1.0356	-12.595	-1.8327	10.104	0	0	-1.7977	10.026
0.99024	-12.621	-1.8616	10.123	0	0	0	0
0.94131	-12.654	-1.8979	10.146	0	0	0	0
0.89027	-12.694	-1.9378	10.17	0	0	0	0
0.83878	-12.742	-1.9764	10.193	0	0	0	0
0.78897	-12.795	-2.0092	10.213	0	0	0	0
0.74298	-12.85	-2.0331	10.226	0	0	0	0
0.70242	-12.902	-2.0462	10.229	0	0	0	0
0.6684	-12.949	-2.048	10.221	0	0	0	0
0.6417	-12.986	-2.0383	10.197	0	0	0	0
0.62249	-13.012	-2.017	10.158	0	0	0	0
0.60969	-13.025	-1.9851	10.105	0	0	0	0
0.60046	-13.026	-1.9451	10.041	0	0	0	0
0.59017	-13.019	-1.9017	9.9761	0	0	0	0
0.5728	-13.008	-1.8602	9.9111	0	0	0	0
0.54162	-12.996	-1.8243	9.8414	0	0	0	0
0.4903	-12.987	-1.7942	9.7556	0	0	0	0
0.41439	-12.981	-1.7675	9.6403	0	0	0	0
0.31316	-12.982	-1.7412	9.4864	0	0	0	0
0.19104	-12.991	-1.7141	9.2939	0	0	0	0
0.056736	-13.01	-1.6873	9.0777	0	0	0	0
-0.080394	-13.04	-1.6631	8.8643	0	0	0	0
-0.21393	-13.079	-1.6423	8.6772	0	0	0	0
-0.3417	-13.123	-1.6237	8.5229	0	0	0	0
-0.46536	-13.169	-1.6051	8.3907	0	0	0	0
-0.58912	-13.218	-1.5835	8.2632	0	0	0	0
-0.7176	-13.271	-1.5567	8.1265	0	0	0	0
-0.85354	-13.334	-1.5235	7.9781	0	0	0	0
-0.99665	-13.412	-1.4849	7.8272	0	0	0	0
-1.1442	-13.509	-1.4427	7.6881	0	0	0	0
-1.2927	-13.624	-1.399	7.571	-1.3211	-13.528	0	0
-1.4393	-13.753	-1.3561	7.4756	0	0	0	0
-1.5821	-13.891	-1.3169	7.3942	0	0	0	0
-1.7205	-14.028	-1.2838	7.3209	0	0	0	0
-1.8549	-14.159	-1.2582	7.2545	0	0	0	0
-1.9863	-14.278	-1.2396	7.1942	0	0	0	0
-2.1157	-14.382	-1.2264	7.1359	0	0	-2.1274	-14.341
-2.2433	-14.469	-1.2169	7.0737	0	0	0	0
-2.3686	-14.539	-1.2093	7.0009	0	0	0	0
-2.49	-14.592	-1.2019	6.9113	0	0	0	0
-2.6046	-14.631	-1.1933	6.8028	0	0	0	0
-2.7085	-14.66	-1.1833	6.6793	0	0	0	0
-2.7979	-14.683	-1.1724	6.5487	0	0	0	0
-2.871	-14.703	-1.162	6.4225	0	0	0	0
-2.9277	-14.722	-1.1537	6.3127	0	0	0	0
-2.9698	-14.739	-1.1492	6.2259	0	0	0	0
-3.0008	-14.753	-1.1511	6.1594	0	0	0	0
-3.0261	-14.761	-1.1624	6.1053	0	0	0	0
-3.0515	-14.76	-1.1867	6.0556	0	0	0	0
-3.0819	-14.748	-1.227	6.0072	0	0	0	0
-3.1192	-14.726	-1.284	5.964	0	0	0	0
-3.1621	-14.698	-1.3556	5.9333	0	0	0	0
-3.2071	-14.67	-1.4366	5.9196	0	0	0	0
-3.2501	-14.647	-1.5196	5.9204	0	0	0	0
-3.2877	-14.634	-1.597	5.9272	0	0	0	0
-3.3174	-14.634	-1.6648	5.928	0	0	0	0
-3.3386	-14.646	-1.7231	5.9134	0	0	0	0
-3.3519	-14.667	-1.7757	5.8808	0	0	0	0
-3.3594	-14.694	-1.8283	5.8347	0	0	0	0
-3.3636	-14.724	-1.8858	5.7825	0	0	0	0
-3.3662	-14.755	-1.9502	5.7314	0	0	0	0
-3.3681	-14.783	-2.0206	5.6851	0	0	0	0
-3.3696	-14.808	-2.094	5.6414	0	0	0	0
-3.3706	-14.827	-2.1668	5.5936	0	0	0	0
-3.3704	-14.838	-2.2368	5.5363	0	0	0	0
-3.3673	-14.837	-2.3028	5.4691	0	0	0	0
-3.358	-14.824	-2.3643	5.3941	0	0	0	0
-3.338	-14.796	-2.4209	5.3155	0	0	0	0
-3.3023	-14.756	-2.4726	5.2393	0	0	0	0
-3.2468	-14.707	-2.5196	5.1736	0	0	0	0
-3.1701	-14.655	-2.5623	5.1257	0	0	0	0
-3.075	-14.606	-2.6008	5.0989	0	0	0	0
-2.9673	-14.564	-2.6345	5.0924	0	0	0	0
-2.853	-14.528	-2.6639	5.1017	-2.6807	5.097	0	0
-2.7357	-14.498	-2.6913	5.1192	0	0	0	0
-2.6165	-14.474	-2.7195	5.1365	0	0	0	0
-2.4951	-14.454	-2.7515	5.1467	0	0	0	0
-2.3719	-14.439	-2.7891	5.1446	0	0	0	0
-2.2487	-14.428	-2.832	5.1273	0	0	0	0
-2.1287	-14.422	-2.8784	5.096	0	0	0	0
-2.0141	-14.419	-2.9261	5.0576	0	0	0	0
-1.9054	-14.416	-2.9739	5.0222	0	0	0	0
-1.8004	-14.409	-3.0217	4.996	0	0	0	0
-1.6949	-14.393	-3.0684	4.9778	0	0	0	0
-1.5829	-14.365	-3.1116	4.9607	0	0	-3.111	4.936
-1.4588	-14.326	-3.1493	4.9361	0	0	0	0
-1.3199	-14.278	-3.1808	4.898	0	0	0	0
-1.168	-14.226	-3.2074	4.8464	0	0	0	0
-1.0071	-14.175	-3.2328	4.79	0	0	0	0
-0.84014	-14.128	-3.2628	4.7439	0	0	0	0
-0.66864	-14.088	-3.3033	4.7224	0	0	0	0
-0.49341	-14.054	-3.3579	4.7342	0	0	0	0
-0.31591	-14.025	-3.426	4.7792	0	0	0	0
-0.13864	-13.998	-3.502	4.8465	0	0	0	0
0.03545	-13.971	-3.5783	4.9204	0	0	0	0
0.20392	-13.943	-3.6485	4.9893	0	0	0	0
0.36505	-13.912	-3.7084	5.0469	0	0	0	0
0.51752	-13.88	-3.7561	5.0902	0	0	0	0
0.66009	-13.848	-3.7921	5.1198	0	0	0	0
0.79143	-13.817	-3.8189	5.1383	0	0	0	0
0.91056	-13.789	-3.8407	5.1496	0	0	0	0
1.0174	-13.763	-3.862	5.1575	0	0	0	0
1.1128	-13.739	-3.8862	5.1649	0	0	0	0
1.198	-13.715	-3.9137	5.1732	0	0	0	0
1.2746	-13.69	-3.9413	5.1822	0	0	0	0
1.3446	-13.663	-3.9631	5.1906	0	0	0	0
1.4093	-13.63	-3.9725	5.1976	0	0	0	0
1.4695	-13.588	-3.9651	5.2042	0	0	0	0
1.5253	-13.534	-3.9396	5.2133	0	0	0	0
1.5764	-13.469	-3.8983	5.2292	0	0	0	0
1.6232	-13.393	-3.845	5.2552	0	0	0	0
1.6662	-13.312	-3.783	5.2941	0	0	0	0
1.7064	-13.232	-3.7143	5.3488	0	0	0	0
1.7439	-13.155	-3.6416	5.4224	0	0	0	0
1.7786	-13.086	-3.5681	5.516	0	0	0	0
1.8103	-13.023	-3.4966	5.626	1.0825	-7.7522	0	0
1.8389	-12.964	-3.4268	5.7422	0	0	0	0
1.8647	-12.905	-3.3543	5.8507	0	0	0	0
1.8885	-12.839	-3.2725	5.9395	0	0	0	0
1.9106	-12.762	-3.1754	6.0016	0	0	0	0
1.9306	-12.673	-3.0619	6.0354	0	0	0	0
1.9475	-12.571	-2.938	6.0455	0	0	0	0
1.9612	-12.457	-2.8138	6.0416	0	0	0	0
1.9724	-12.333	-2.6965	6.0372	0	0	0	0
1.9823	-12.2	-2.5883	6.048	0	0	0	0
1.9924	-12.063	-2.4863	6.0848	0	0	0	0
2.0029	-11.929	-2.3843	6.1445	0	0	1.1457	-7.0566
2.013	-11.805	-2.2756	6.2144	0	0	0	0
2.0213	-11.694	-2.1576	6.2855	0	0	0	0
2.0274	-11.598	-2.0326	6.3528	0	0	0	0
2.0311	-11.511	-1.9056	6.4067	0	0	0	0
2.0325	-11.429	-1.7822	6.4294	0	0	0	0
2.0309	-11.348	-1.6664	6.4044	0	0	0	0
2.0252	-11.266	-1.561	6.33	0	0	0	0
2.0147	-11.181	-1.4684	6.2243	0	0	0	0
1.9995	-11.092	-1.3888	6.1171	0	0	0	0
1.9805	-10.997	-1.3179	6.0361	0	0	0	0
1.9599	-10.896	-1.2471	5.9969	-0.22562	1.0364	0	0
1.9394	-10.791	-1.1662	5.9999	0	0	0	0
1.9199	-10.684	-1.0666	6.034	0	0	0	0
1.9009	-10.579	-0.94384	6.0815	0	0	0	0
1.8813	-10.476	-0.79847	6.123	0	0	0	0
1.8597	-10.376	-0.63497	6.1448	0	0	0	0
1.8341	-10.275	-0.45943	6.148	0	0	0	0
1.8018	-10.172	-0.27749	6.1464	0	0	0	0
1.7605	-10.07	-0.093475	6.1523	0	0	0	0
1.7094	-9.9686	0.089214	6.1663	0	0	0	0
1.6499	-9.8745	0.2673	6.1765	0	0	0	0
1.5846	-9.7918	0.43799	6.1671	0	0	0	0
1.5154	-9.7215	0.60058	6.1297	0	0	0	0
1.4438	-9.6589	0.75691	6.0676	0	0	0	0
1.3702	-9.5953	0.90866	5.9901	0	0	0.15403	1.0977
1.2931	-9.5223	1.0543	5.9062	0	0	0	0
1.2097	-9.4357	1.1901	5.8248	0	0	0	0
1.1178	-9.3365	1.3134	5.7562	0	0	0	0
1.0179	-9.2286	1.424	5.7112	0	0	0	0
0.91337	-9.1176	1.5239	5.6983	0	0	0	0
0.80929	-9.0105	1.6159	5.7196	0	0	0	0
0.7111	-8.914	1.7015	5.7693	0	0	0	0
0.62368	-8.8324	1.7808	5.8373	0	0	0	0
0.55017	-8.7665	1.8534	5.9148	0	0	0	0
0.49102	-8.7142	1.9199	5.998	0	0	0	0
0.444	-8.6716	1.9813	6.0875	0	0	0	0
0.40489	-8.6347	2.0384	6.184	0	0	0	0
0.36824	-8.6001	2.0913	6.2817	0	0	0	0
0.32781	-8.5639	2.1391	6.3683	0	0	0	0
0.27772	-8.5219	2.1817	6.4324	0	0	0	0
0.21384	-8.4693	2.2199	6.4706	0	0	0	0
0.13438	-8.4018	2.2546	6.4869	0	0	0	0
0.039788	-8.3181	2.2862	6.4903	0	0	0	0
-0.067454	-8.2217	2.3156	6.4903	0	0	0	0
-0.18349	-8.1211	2.3444	6.4952	0	0	0	0
-0.30416	-8.0242	2.374	6.5106	0	0	0	0
-0.42591	-7.9352	2.405	6.5379	0	0	0	0
-0.54629	-7.8548	2.436	6.5738	0	0	0	0
-0.66378	-7.7831	2.4638	6.6119	0	0	0	0
-0.77723	-7.7203	2.4858	6.6497	0	0	0	0
-0.88486	-7.6673	2.5012	6.6915	0	0	0	0
-0.98339	-7.6245	2.512	6.7431	0	0	0	0
-1.068	-7.5921	2.5198	6.8014	0	0	0	0
