## Supplementary material for "How to control unpredictable others in court-net sports": Collegiate match data: u8_3_1.txt

-0.83697	11.921	1.9588	-10.492	0	0	-0.83561	11.92
-0.8379	11.921	1.9452	-10.467	0	0	0	0
-0.83891	11.921	1.9299	-10.444	0	0	0	0
-0.83967	11.921	1.9134	-10.423	0	0	0	0
-0.8396	11.919	1.8966	-10.405	0	0	0	0
-0.83786	11.917	1.8802	-10.391	0	0	0	0
-0.83332	11.914	1.8651	-10.379	0	0	0	0
-0.82482	11.91	1.8518	-10.369	0	0	0	0
-0.81151	11.906	1.8403	-10.361	0	0	0	0
-0.79333	11.903	1.8306	-10.354	0	0	0	0
-0.77088	11.903	1.8223	-10.348	0	0	0	0
-0.74511	11.908	1.8152	-10.341	0	0	0	0
-0.71718	11.915	1.8082	-10.332	0	0	0	0
-0.68869	11.922	1.7988	-10.319	0	0	0	0
-0.6616	11.921	1.7835	-10.302	0	0	0	0
-0.6377	11.904	1.7581	-10.282	0	0	0	0
-0.61778	11.873	1.7193	-10.26	0	0	0	0
-0.6015	11.835	1.6652	-10.238	0	0	0	0
-0.58802	11.798	1.595	-10.216	0	0	0	0
-0.57687	11.767	1.5091	-10.194	0	0	0	0
-0.56793	11.747	1.4091	-10.173	0	0	0	0
-0.56065	11.74	1.2977	-10.153	0	0	0	0
-0.5537	11.749	1.1775	-10.135	0	0	0	0
-0.54531	11.777	1.0515	-10.118	0	0	0	0
-0.53373	11.826	0.92214	-10.104	0	0	0	0
-0.51742	11.895	0.7918	-10.093	0	0	0	0
-0.49523	11.976	0.66293	-10.088	0	0	0	0
-0.46691	12.06	0.53902	-10.089	0.095012	-1.7877	0	0
-0.43366	12.136	0.42497	-10.093	0	0	0	0
-0.39819	12.205	0.32565	-10.097	0	0	0	0
-0.36387	12.265	0.24402	-10.099	0	0	0	0
-0.33353	12.32	0.18019	-10.1	0	0	0	0
-0.3087	12.375	0.13159	-10.1	0	0	0	0
-0.28976	12.44	0.094281	-10.1	0	0	0	0
-0.27657	12.515	0.064377	-10.1	0	0	0	0
-0.26905	12.59	0.039124	-10.101	0	0	0	0
-0.2669	12.647	0.017039	-10.103	0	0	0	0
-0.26934	12.669	-0.002696	-10.103	0	0	0	0
-0.2754	12.657	-0.021062	-10.104	0	0	0	0
-0.28417	12.624	-0.039469	-10.102	0	0	0	0
-0.29466	12.599	-0.059256	-10.099	0	0	-0.23452	-1.7294
-0.30576	12.609	-0.08091	-10.092	0	0	0	0
-0.31644	12.672	-0.10368	-10.081	0	0	0	0
-0.32607	12.78	-0.12612	-10.062	0	0	0	0
-0.33459	12.914	-0.14723	-10.036	0	0	0	0
-0.34226	13.046	-0.16672	-9.9998	0	0	0	0
-0.34908	13.161	-0.18447	-9.9569	0	0	0	0
-0.3545	13.25	-0.20016	-9.9104	0	0	0	0
-0.35801	13.316	-0.21333	-9.8628	0	0	0	0
-0.36045	13.357	-0.22331	-9.8151	0	0	0	0
-0.36486	13.37	-0.22903	-9.7682	0	0	0	0
-0.37628	13.348	-0.22937	-9.7241	0	0	0	0
-0.40066	13.279	-0.2238	-9.6853	0	0	0	0
-0.443	13.167	-0.21286	-9.6532	0	0	0	0
-0.50565	13.028	-0.19824	-9.6283	0	0	0	0
-0.58776	12.883	-0.18263	-9.6109	0	0	0	0
-0.68584	12.756	-0.16944	-9.6019	0	0	0	0
-0.79505	12.662	-0.16241	-9.6019	0	0	0	0
-0.91018	12.609	-0.1649	-9.6105	0	0	0	0
-1.0254	12.594	-0.17899	-9.6279	0	0	0	0
-1.1335	12.604	-0.20508	-9.656	0	0	0	0
-1.2271	12.624	-0.24229	-9.6994	0	0	0	0
-1.3012	12.644	-0.28928	-9.7647	-0.60485	3.0894	0	0
-1.3549	12.664	-0.3446	-9.8578	0	0	0	0
-1.3901	12.684	-0.40657	-9.9799	0	0	0	0
-1.4104	12.696	-0.47324	-10.126	0	0	0	0
-1.419	12.693	-0.54267	-10.287	0	0	0	0
-1.4188	12.672	-0.61278	-10.45	0	0	0	0
-1.4131	12.642	-0.68063	-10.602	0	0	0	0
-1.4051	12.611	-0.74185	-10.736	0	0	0	0
-1.3976	12.585	-0.79148	-10.849	0	0	0	0
-1.3917	12.565	-0.82606	-10.947	0	0	0	0
-1.3879	12.552	-0.84475	-11.038	0	0	0	0
-1.386	12.546	-0.84892	-11.129	0	0	-1.3872	12.575
-1.3855	12.549	-0.84116	-11.227	0	0	0	0
-1.3858	12.564	-0.82439	-11.335	0	0	0	0
-1.3865	12.594	-0.8013	-11.457	0	0	0	0
-1.3868	12.644	-0.77433	-11.593	0	0	0	0
-1.3864	12.714	-0.74595	-11.741	0	0	0	0
-1.3844	12.8	-0.71862	-11.896	0	0	0	0
-1.3806	12.894	-0.69414	-12.052	0	0	0	0
-1.3751	12.987	-0.67319	-12.201	0	0	0	0
-1.3694	13.07	-0.65568	-12.333	0	0	0	0
-1.3649	13.134	-0.64157	-12.442	0	0	0	0
-1.3627	13.174	-0.63112	-12.522	0	0	0	0
-1.3623	13.186	-0.62461	-12.575	0	0	0	0
-1.362	13.173	-0.62218	-12.605	0	0	0	0
-1.3587	13.136	-0.6237	-12.621	0	0	0	0
-1.3484	13.079	-0.62864	-12.628	0	0	0	0
-1.3269	13.01	-0.63589	-12.632	0	0	0	0
-1.2914	12.94	-0.644	-12.636	0	0	0	0
-1.2405	12.874	-0.65172	-12.64	0	0	0	0
-1.1744	12.815	-0.65821	-12.647	0	0	0	0
-1.0953	12.765	-0.66294	-12.656	0	0	0	0
-1.008	12.733	-0.66553	-12.668	0	0	0	0
-0.91797	12.728	-0.66602	-12.68	0	0	0	0
-0.82898	12.754	-0.66517	-12.693	0	0	0	0
-0.74273	12.804	-0.66435	-12.703	0	0	0	0
-0.65948	12.862	-0.665	-12.712	0	0	0	0
-0.57888	12.913	-0.66817	-12.715	0	0	0	0
-0.49984	12.948	-0.67428	-12.713	0	0	0	0
-0.42102	12.971	-0.68292	-12.702	0	0	0	0
-0.34255	12.987	-0.6928	-12.682	0	0	0	0
-0.26712	13.003	-0.70206	-12.652	-0.70309	-12.641	0	0
-0.1984	13.019	-0.7088	-12.611	0	0	0	0
-0.13861	13.031	-0.71141	-12.558	0	0	0	0
-0.088236	13.036	-0.70895	-12.496	0	0	0	0
-0.047507	13.034	-0.70149	-12.427	0	0	0	0
-0.016873	13.028	-0.69031	-12.355	0	0	0	0
0.003727	13.02	-0.67746	-12.282	0	0	0	0
0.01557	13.013	-0.66476	-12.211	0	0	0	0
0.020883	13.007	-0.65322	-12.142	0	0	0	0
0.02211	13.002	-0.64297	-12.076	0	0	0	0
0.021399	12.997	-0.63371	-12.014	0	0	0	0
0.020418	12.99	-0.62515	-11.956	0	0	0	0
0.020349	12.98	-0.61746	-11.904	0	0	0	0
0.021916	12.966	-0.61136	-11.86	0	0	0	0
0.025364	12.95	-0.60794	-11.823	0	0	0	0
0.030324	12.934	-0.60836	-11.793	0	0	0	0
0.03554	12.926	-0.61376	-11.765	0	0	0	0
0.038757	12.929	-0.62491	-11.736	0	0	0	0
0.037487	12.942	-0.64168	-11.702	0	0	0	0
0.030432	12.961	-0.66252	-11.66	0	0	-0.6195	-11.704
0.018117	12.982	-0.68407	-11.612	0	0	0	0
0.002314	13.001	-0.70162	-11.561	0	0	0	0
-0.01475	13.017	-0.71038	-11.514	0	0	0	0
-0.031061	13.03	-0.70675	-11.474	0	0	0	0
-0.045391	13.04	-0.689	-11.442	0	0	0	0
-0.057194	13.046	-0.65758	-11.42	0	0	0	0
-0.065776	13.048	-0.61505	-11.405	0	0	0	0
-0.069403	13.046	-0.56532	-11.395	0	0	0	0
-0.064828	13.038	-0.51241	-11.387	0	0	0	0
-0.047705	13.022	-0.45935	-11.377	0	0	0	0
-0.01396	12.998	-0.40818	-11.366	0	0	0	0
0.038698	12.967	-0.36024	-11.352	0	0	0	0
0.11016	12.935	-0.31643	-11.335	0	0	0	0
0.19783	12.907	-0.27769	-11.317	0	0	0	0
0.29679	12.892	-0.24536	-11.299	0	0	0	0
0.4006	12.897	-0.22098	-11.285	0	0	0	0
0.5029	12.922	-0.20554	-11.279	0	0	0	0
0.59874	12.966	-0.19896	-11.282	0	0	0	0
0.68473	13.022	-0.20025	-11.294	0	0	0	0
0.75865	13.084	-0.20782	-11.315	0	0	0	0
0.81975	13.145	-0.21973	-11.343	0	0	0	0
0.86906	13.196	-0.23405	-11.377	0	0	0	0
0.90904	13.231	-0.2494	-11.418	0.92434	13.421	0	0
0.94275	13.242	-0.26513	-11.469	0	0	0	0
0.97311	13.229	-0.28091	-11.531	0	0	0	0
1.0026	13.192	-0.29616	-11.603	0	0	0	0
1.033	13.139	-0.30989	-11.68	0	0	0	0
1.0661	13.084	-0.32115	-11.758	0	0	0	0
1.1034	13.039	-0.32932	-11.833	0	0	0	0
1.1454	13.013	-0.33427	-11.902	0	0	0	0
1.1907	13.01	-0.33629	-11.966	0	0	0	0
1.237	13.026	-0.33616	-12.022	0	0	0	0
1.2811	13.054	-0.33518	-12.071	0	0	0	0
1.3195	13.085	-0.33499	-12.113	0	0	0	0
1.3491	13.111	-0.33728	-12.15	0	0	0	0
1.369	13.128	-0.34341	-12.184	0	0	0	0
1.3803	13.139	-0.35409	-12.214	0	0	0	0
1.3854	13.144	-0.36924	-12.242	0	0	0	0
1.3863	13.146	-0.38797	-12.265	0	0	0	0
1.3851	13.145	-0.40901	-12.286	0	0	0	0
1.3831	13.144	-0.43113	-12.302	0	0	1.3769	13.118
1.381	13.142	-0.4531	-12.316	0	0	0	0
1.3795	13.141	-0.47344	-12.33	0	0	0	0
1.3786	13.14	-0.49095	-12.347	0	0	0	0
1.3786	13.14	-0.50562	-12.371	0	0	0	0
1.3793	13.14	-0.51859	-12.402	0	0	0	0
1.3809	13.142	-0.5311	-12.44	0	0	0	0
1.3831	13.144	-0.54366	-12.48	0	0	0	0
1.3856	13.147	-0.55592	-12.518	0	0	0	0
1.3876	13.151	-0.56686	-12.55	0	0	0	0
1.3878	13.152	-0.57516	-12.572	0	0	0	0
1.3842	13.151	-0.5795	-12.581	0	0	0	0
1.3742	13.143	-0.57898	-12.578	0	0	0	0
1.355	13.126	-0.57324	-12.562	0	0	0	0
1.3244	13.095	-0.56226	-12.534	0	0	0	0
1.2823	13.05	-0.54596	-12.494	0	0	0	0
1.2306	12.993	-0.52412	-12.444	0	0	0	0
1.1731	12.938	-0.49687	-12.387	0	0	0	0
1.1142	12.899	-0.46504	-12.329	0	0	0	0
1.0577	12.881	-0.42985	-12.273	0	0	0	0
1.006	12.878	-0.39235	-12.22	0	0	0	0
0.96037	12.88	-0.35323	-12.171	0	0	0	0
0.92102	12.877	-0.31326	-12.129	0	0	0	0
0.88794	12.866	-0.27341	-12.093	0	0	0	0
0.86054	12.851	-0.23494	-12.063	0	0	0	0
0.8373	12.84	-0.1995	-12.035	0	0	0	0
0.81548	12.837	-0.16859	-12.006	0	0	0	0
0.79152	12.843	-0.14317	-11.97	0	0	0	0
0.76217	12.859	-0.12382	-11.927	0	0	0	0
0.72613	12.883	-0.11061	-11.875	0	0	0	0
0.68472	12.912	-0.10264	-11.814	0	0	0	0
0.64064	12.942	-0.098248	-11.745	0	0	0	0
0.59588	12.967	-0.095606	-11.668	0	0	0	0
0.55065	12.983	-0.093077	-11.583	0	0	0	0
0.50396	12.989	-0.089311	-11.491	0	0	0	0
0.45516	12.981	-0.083391	-11.393	0	0	0	0
0.40525	12.96	-0.075022	-11.291	0	0	0	0
0.3571	12.93	-0.064476	-11.188	0	0	0	0
0.31434	12.896	-0.052196	-11.086	-0.047555	-11.069	0	0
0.27938	12.86	-0.038419	-10.988	0	0	0	0
0.25256	12.82	-0.023127	-10.894	0	0	0	0
0.23247	12.775	-0.006288	-10.805	0	0	0	0
0.21697	12.724	0.011881	-10.721	0	0	0	0
0.20443	12.671	0.030789	-10.644	0	0	0	0
0.19419	12.626	0.049395	-10.576	0	0	0	0
0.18603	12.592	0.066102	-10.518	0	0	0	0
0.17948	12.571	0.078822	-10.469	0	0	0	0
0.17378	12.562	0.08545	-10.428	0	0	0	0
0.16825	12.562	0.084438	-10.39	0	0	0	0
0.16264	12.568	0.074936	-10.353	0	0	0	0
0.15704	12.578	0.056651	-10.317	0	0	0	0
0.15145	12.59	0.029895	-10.281	0	0	0	0
0.14556	12.602	-0.004155	-10.242	0	0	0.015405	-10.249
0.13862	12.611	-0.043247	-10.197	0	0	0	0
0.12972	12.617	-0.084064	-10.145	0	0	0	0
0.11851	12.623	-0.12277	-10.088	0	0	0	0
0.10576	12.637	-0.15588	-10.027	0	0	0	0
0.092755	12.666	-0.18083	-9.9705	0	0	0	0
0.080828	12.709	-0.19617	-9.9215	0	0	0	0
0.071551	12.758	-0.20178	-9.8843	0	0	0	0
0.06703	12.808	-0.19863	-9.861	0	0	0	0
0.069715	12.853	-0.1885	-9.8506	0	0	0	0
0.082122	12.879	-0.17342	-9.8497	0	0	0	0
0.10649	12.879	-0.15503	-9.8536	0	0	0	0
0.14392	12.846	-0.13459	-9.8595	0	0	0	0
0.19359	12.784	-0.11368	-9.8665	0	0	0	0
0.25287	12.702	-0.094517	-9.8744	0	0	0	0
0.31783	12.612	-0.079128	-9.8821	0	0	0	0
0.38334	12.526	-0.068408	-9.8884	0	0	0	0
0.44441	12.468	-0.061984	-9.8929	0	0	0	0
0.49812	12.462	-0.058795	-9.8957	0	0	0	0
0.54418	12.528	-0.057639	-9.8971	0	0	0	0
