## Supplementary material for "How to control unpredictable others in court-net sports": Collegiate match data: u8_3_2.txt

-0.71764	12.158	1.9806	-10.566	0	0	-0.72613	12.134
-0.71116	12.128	1.9857	-10.565	0	0	0	0
-0.70287	12.083	1.9878	-10.564	0	0	0	0
-0.69393	12.024	1.9862	-10.562	0	0	0	0
-0.6857	11.955	1.9807	-10.562	0	0	0	0
-0.67921	11.884	1.9712	-10.562	0	0	0	0
-0.67471	11.814	1.9586	-10.565	0	0	0	0
-0.67157	11.746	1.9439	-10.57	0	0	0	0
-0.66849	11.681	1.9278	-10.576	0	0	0	0
-0.66381	11.623	1.9108	-10.582	0	0	0	0
-0.65574	11.582	1.8935	-10.586	0	0	0	0
-0.64273	11.564	1.8763	-10.588	0	0	0	0
-0.62413	11.568	1.8594	-10.589	0	0	0	0
-0.60078	11.592	1.8419	-10.59	0	0	0	0
-0.5747	11.626	1.8223	-10.592	0	0	0	0
-0.54788	11.659	1.7996	-10.593	0	0	0	0
-0.52158	11.683	1.7727	-10.591	0	0	0	0
-0.49638	11.694	1.7401	-10.583	0	0	0	0
-0.47241	11.693	1.7001	-10.569	0	0	0	0
-0.45002	11.681	1.6514	-10.552	0	0	0	0
-0.4301	11.658	1.5934	-10.536	0	0	0	0
-0.41362	11.621	1.5262	-10.52	0	0	0	0
-0.40114	11.578	1.4505	-10.504	0	0	0	0
-0.39256	11.547	1.3678	-10.483	0	0	0	0
-0.38679	11.54	1.28	-10.455	0	0	0	0
-0.38159	11.559	1.1893	-10.422	0	0	0	0
-0.37426	11.595	1.0981	-10.385	0	0	0	0
-0.36258	11.64	1.0093	-10.35	0	0	0	0
-0.34559	11.687	0.92597	-10.323	0.90914	-10.251	0	0
-0.32429	11.731	0.85089	-10.306	0	0	0	0
-0.30155	11.769	0.78594	-10.299	0	0	0	0
-0.28082	11.802	0.73214	-10.299	0	0	0	0
-0.2645	11.826	0.68978	-10.301	0	0	0	0
-0.25327	11.843	0.65857	-10.302	0	0	0	0
-0.24652	11.853	0.63766	-10.3	0	0	0	0
-0.2431	11.863	0.62554	-10.293	0	0	0	0
-0.24191	11.877	0.62021	-10.279	0	0	0	0
-0.24221	11.903	0.61934	-10.258	0	0	0	0
-0.24374	11.946	0.62047	-10.229	0	0	0	0
-0.24669	12.012	0.62107	-10.192	0	0	0	0
-0.25159	12.096	0.61874	-10.151	0	0	0	0
-0.25904	12.194	0.61185	-10.111	0	0	0.64243	-9.9669
-0.26924	12.299	0.60037	-10.075	0	0	0	0
-0.28165	12.403	0.58552	-10.044	0	0	0	0
-0.29534	12.499	0.56853	-10.014	0	0	0	0
-0.30976	12.581	0.54963	-9.9828	0	0	0	0
-0.32541	12.65	0.52804	-9.9449	0	0	0	0
-0.34358	12.709	0.50287	-9.8971	0	0	0	0
-0.36527	12.765	0.47437	-9.8375	0	0	0	0
-0.38983	12.819	0.44457	-9.7663	0	0	0	0
-0.4147	12.869	0.41692	-9.6856	0	0	0	0
-0.43596	12.909	0.39536	-9.5979	0	0	0	0
-0.44893	12.94	0.38339	-9.5054	0	0	0	0
-0.44867	12.965	0.38361	-9.408	0	0	0	0
-0.43029	12.987	0.39762	-9.3046	0	0	0	0
-0.38941	13.01	0.426	-9.194	0	0	0	0
-0.32367	13.037	0.4682	-9.076	0	0	0	0
-0.23476	13.064	0.52259	-8.9507	0	0	0	0
-0.12894	13.088	0.58655	-8.8179	0	0	0	0
-0.015184	13.105	0.65653	-8.6771	0	0	0	0
0.09771	13.113	0.72805	-8.5303	0	0	0	0
0.20372	13.108	0.79593	-8.3817	0	0	0	0
0.302	13.088	0.85504	-8.2343	0	0	0	0
0.3972	13.058	0.90136	-8.0886	0	0	0	0
0.49727	13.024	0.93289	-7.9447	0	0	0	0
0.61028	12.995	0.94988	-7.8051	0	0	0	0
0.74154	12.981	0.95452	-7.6725	0	0	0	0
0.89187	12.991	0.95021	-7.5481	0	0	0	0
1.0581	13.029	0.94049	-7.4312	0	0	0	0
1.2345	13.09	0.92839	-7.3178	0	0	0	0
1.4147	13.16	0.91614	-7.2019	0	0	0	0
1.5923	13.225	0.90531	-7.0778	1.705	13.258	0	0
1.7637	13.278	0.89688	-6.9427	0	0	0	0
1.9288	13.313	0.8913	-6.7969	0	0	1.8722	13.143
2.0886	13.325	0.88859	-6.6433	0	0	0	0
2.2416	13.308	0.88816	-6.4866	0	0	0	0
2.3844	13.26	0.88916	-6.3324	0	0	0	0
2.5145	13.194	0.89107	-6.1838	0	0	0	0
2.6318	13.132	0.89396	-6.0405	0	0	0	0
2.7382	13.096	0.89795	-5.9006	0	0	0	0
2.8359	13.099	0.90287	-5.7643	0	0	0	0
2.9266	13.143	0.90863	-5.6333	0	0	0	0
3.0111	13.219	0.91607	-5.508	0	0	0	0
3.0891	13.313	0.928	-5.386	0	0	0	0
3.1608	13.409	0.94947	-5.2646	0	0	0	0
3.2264	13.49	0.98632	-5.1449	0	0	0	0
3.2866	13.545	1.0423	-5.0321	0	0	0	0
3.3424	13.57	1.1167	-4.9317	0	0	0	0
3.3944	13.569	1.2045	-4.8472	0	0	0	0
3.4437	13.549	1.298	-4.7782	0	0	0	0
3.4911	13.518	1.3891	-4.7211	0	0	0	0
3.5381	13.483	1.4715	-4.671	0	0	0	0
3.5863	13.451	1.5416	-4.624	0	0	0	0
3.637	13.427	1.5987	-4.5774	0	0	0	0
3.69	13.417	1.6449	-4.5285	0	0	0	0
3.7421	13.424	1.6838	-4.4759	0	0	0	0
3.7888	13.451	1.72	-4.4222	0	0	0	0
3.8267	13.491	1.7566	-4.3736	0	0	0	0
3.8545	13.534	1.7946	-4.3359	0	0	0	0
3.873	13.572	1.8317	-4.3122	0	0	0	0
3.8843	13.599	1.8645	-4.3015	0	0	0	0
3.8905	13.617	1.8907	-4.2985	0	0	0	0
3.8924	13.625	1.9104	-4.2953	0	0	0	0
3.8897	13.625	1.9261	-4.285	0	0	0	0
3.8804	13.617	1.9413	-4.2639	0	0	0	0
3.861	13.601	1.9598	-4.2332	0	0	0	0
3.8276	13.577	1.9842	-4.1997	0	0	0	0
3.7774	13.545	2.0158	-4.1748	0	0	0	0
3.7103	13.508	2.0548	-4.1719	0	0	0	0
3.629	13.47	2.0999	-4.2029	0	0	0	0
3.538	13.429	2.1477	-4.2733	0	0	0	0
3.4425	13.381	2.1934	-4.3784	0	0	0	0
3.3476	13.326	2.2325	-4.5047	0	0	0	0
3.2564	13.265	2.2636	-4.6358	0	0	0	0
3.1688	13.207	2.2888	-4.7601	0	0	0	0
3.0825	13.161	2.3124	-4.8755	0	0	0	0
2.9928	13.132	2.3391	-4.988	0	0	0	0
2.8943	13.113	2.3719	-5.1048	0	0	0	0
2.7823	13.084	2.4114	-5.2285	0	0	0	0
2.6566	13.04	2.4562	-5.3548	0	0	0	0
2.5209	12.992	2.5041	-5.4751	0	0	0	0
2.381	12.953	2.5541	-5.582	0	0	0	0
2.2414	12.924	2.6051	-5.6748	0	0	0	0
2.1045	12.897	2.6559	-5.7599	0	0	0	0
1.9715	12.864	2.7042	-5.8473	0	0	0	0
1.8432	12.823	2.7463	-5.9451	0	0	0	0
1.7217	12.774	2.7781	-6.0571	0	0	0	0
1.6093	12.718	2.7969	-6.1824	0	0	0	0
1.5079	12.658	2.8027	-6.3166	0	0	0	0
1.4186	12.599	2.7975	-6.4555	0	0	0	0
1.343	12.544	2.7845	-6.5972	0	0	0	0
1.2809	12.492	2.7673	-6.7415	0	0	0	0
1.2302	12.437	2.749	-6.8872	0	0	0	0
1.1878	12.378	2.7316	-7.0325	0	0	0	0
1.1505	12.315	2.7155	-7.1768	0	0	0	0
1.1145	12.243	2.6997	-7.3226	0	0	0	0
1.077	12.161	2.6828	-7.4738	0	0	0	0
1.0361	12.068	2.6638	-7.6323	0	0	0	0
0.99172	11.973	2.6425	-7.7994	0	0	0	0
0.94613	11.893	2.6189	-7.9781	0	0	0	0
0.90284	11.837	2.5932	-8.1719	0	0	0	0
0.86487	11.808	2.5668	-8.3828	0	0	0	0
0.8338	11.803	2.5412	-8.6101	0	0	0	0
0.81014	11.814	2.5191	-8.8502	0	0	0	0
0.79348	11.824	2.5029	-9.0963	0	0	0	0
0.78234	11.816	2.4943	-9.3403	0	0	0	0
0.77452	11.771	2.4936	-9.5748	0	0	0	0
0.76777	11.679	2.4998	-9.7953	0	0	0	0
0.76059	11.538	2.5108	-10.002	0	0	0	0
0.75275	11.362	2.5245	-10.198	0	0	0	0
0.7455	11.184	2.5391	-10.391	0	0	0	0
0.74064	11.043	2.5534	-10.584	0	0	0	0
0.73874	10.949	2.5659	-10.774	0	0	0	0
0.73831	10.872	2.5756	-10.959	0	0	0	0
0.73701	10.765	2.5823	-11.132	0	0	0	0
0.7337	10.598	2.587	-11.294	2.5706	-11.347	0	0
0.72903	10.367	2.5913	-11.448	0	0	0	0
0.72449	10.085	2.597	-11.597	0	0	0	0
0.72179	9.7758	2.6058	-11.745	0	0	0	0
0.72284	9.4786	2.618	-11.893	0	0	0	0
0.72941	9.2338	2.632	-12.04	0	0	0	0
0.74234	9.0626	2.6454	-12.186	0	0	0	0
0.76129	8.9591	2.6558	-12.333	0	0	0	0
0.78568	8.9031	2.6619	-12.482	0	0	0	0
0.81552	8.8722	2.6638	-12.629	0	0	2.6717	-12.6
0.85161	8.8467	2.6623	-12.773	0	0	0	0
0.89503	8.8081	2.6588	-12.907	0	0	0	0
0.94632	8.7414	2.6549	-13.029	0	0	0	0
1.0046	8.6395	2.6522	-13.136	0	0	0	0
1.0671	8.5069	2.6522	-13.23	0	0	0	0
1.1293	8.3579	2.6565	-13.308	0	0	0	0
1.1865	8.211	2.6659	-13.37	0	0	0	0
1.2349	8.0822	2.6808	-13.416	0	0	0	0
1.2723	7.9818	2.7002	-13.449	0	0	0	0
1.2992	7.9129	2.7222	-13.472	0	0	0	0
1.3184	7.8727	2.7428	-13.494	0	0	0	0
1.3344	7.8561	2.7564	-13.519	0	0	0	0
1.3516	7.8587	2.7571	-13.554	0	0	0	0
1.3731	7.8786	2.7404	-13.6	0	0	0	0
1.4005	7.9152	2.7049	-13.659	0	0	0	0
1.4335	7.9671	2.6522	-13.731	0	0	0	0
1.4706	8.0291	2.5871	-13.814	0	0	0	0
1.5098	8.0922	2.5156	-13.903	0	0	0	0
1.5498	8.1499	2.444	-13.994	0	0	0	0
1.5897	8.2024	2.3777	-14.079	0	0	0	0
1.6286	8.2536	2.3203	-14.155	0	0	0	0
1.6658	8.3035	2.2735	-14.217	0	0	0	0
1.7005	8.3465	2.236	-14.265	0	0	0	0
1.7325	8.3743	2.2036	-14.299	0	0	0	0
1.7617	8.3805	2.1701	-14.318	0	0	0	0
1.7878	8.3627	2.1293	-14.325	0	0	0	0
1.8102	8.3219	2.076	-14.321	0	0	0	0
1.829	8.2623	2.0076	-14.308	0	0	0	0
1.8453	8.1917	1.9237	-14.29	0	0	0	0
1.8605	8.1204	1.8261	-14.27	0	0	0	0
1.876	8.0585	1.7177	-14.252	0	0	0	0
1.8919	8.0142	1.6019	-14.239	0	0	0	0
1.907	7.9922	1.4815	-14.23	0	0	0	0
1.9183	7.9897	1.359	-14.221	0	0	0	0
1.9222	7.9983	1.2371	-14.211	0	0	0	0
1.9165	8.0136	1.1186	-14.199	0	0	0	0
1.9006	8.0412	1.0064	-14.185	0	0	0	0
1.8762	8.0931	0.90266	-14.169	0	0	0	0
1.8467	8.1768	0.80825	-14.153	0	0	0	0
1.8162	8.2873	0.72238	-14.14	0	0	0	0
1.7867	8.4072	0.64397	-14.132	0	0	0	0
1.7583	8.5161	0.5726	-14.128	0	0	0	0
1.7316	8.5968	0.50855	-14.128	0	0	0	0
1.7083	8.6397	0.45202	-14.127	0	0	0	0
1.6897	8.6492	0.40238	-14.121	0	0	0	0
1.677	8.6467	0.35813	-14.106	0	0	0	0
1.6708	8.661	0.3173	-14.08	1.6434	8.428	0	0
1.6709	8.7108	0.27792	-14.041	0	0	0	0
1.6748	8.7968	0.2381	-13.991	0	0	0	0
1.6782	8.902	0.19623	-13.931	0	0	0	0
1.6761	9.0023	0.15118	-13.866	0	0	0	0
1.6639	9.0821	0.10237	-13.8	0	0	0	0
1.6386	9.141	0.049756	-13.736	0	0	0	0
1.5996	9.186	-0.006133	-13.681	0	0	0	0
1.5489	9.2216	-0.064129	-13.639	0	0	0	0
1.491	9.2472	-0.12268	-13.614	0	0	0	0
1.432	9.2641	-0.18023	-13.607	0	0	1.4209	9.3637
1.3783	9.282	-0.2355	-13.614	0	0	0	0
1.3353	9.3183	-0.2877	-13.632	0	0	0	0
1.3064	9.385	-0.33652	-13.655	0	0	0	0
1.2921	9.4765	-0.38188	-13.68	0	0	0	0
1.2903	9.5717	-0.42388	-13.701	0	0	0	0
1.2975	9.65	-0.46296	-13.717	0	0	0	0
1.3098	9.7049	-0.50016	-13.725	0	0	0	0
1.323	9.7498	-0.53728	-13.724	0	0	0	0
1.3328	9.8054	-0.57701	-13.71	0	0	0	0
1.3353	9.8836	-0.62266	-13.684	0	0	0	0
1.3285	9.9854	-0.67719	-13.647	0	0	0	0
1.3135	10.106	-0.74179	-13.602	0	0	0	0
1.2938	10.241	-0.81451	-13.557	0	0	0	0
1.2733	10.386	-0.89009	-13.519	0	0	0	0
1.2552	10.546	-0.96196	-13.494	0	0	0	0
1.2409	10.72	-1.0249	-13.486	0	0	0	0
1.2307	10.898	-1.0765	-13.491	0	0	0	0
1.2254	11.064	-1.1168	-13.506	0	0	0	0
1.2266	11.209	-1.1484	-13.525	0	0	0	0
1.2357	11.336	-1.1754	-13.541	-1.1637	-13.543	0	0
1.2525	11.451	-1.2029	-13.551	0	0	0	0
1.2749	11.553	-1.2354	-13.552	0	0	0	0
1.3006	11.641	-1.2758	-13.546	0	0	0	0
1.3266	11.71	-1.3249	-13.534	0	0	0	0
1.35	11.758	-1.3816	-13.517	0	0	0	0
1.3692	11.786	-1.4429	-13.501	0	0	0	0
1.3833	11.797	-1.5048	-13.486	0	0	0	0
1.3917	11.8	-1.5628	-13.475	0	0	0	0
1.393	11.804	-1.6122	-13.468	0	0	0	0
1.3857	11.819	-1.6504	-13.463	0	0	0	0
1.3694	11.853	-1.6768	-13.461	0	0	0	0
1.3461	11.913	-1.6931	-13.459	0	0	-1.6898	-13.428
1.3195	11.998	-1.7024	-13.456	0	0	0	0
1.2927	12.104	-1.708	-13.451	0	0	0	0
1.2674	12.224	-1.7125	-13.444	0	0	0	0
1.2438	12.348	-1.7175	-13.433	0	0	0	0
1.2227	12.464	-1.7228	-13.42	0	0	0	0
1.2046	12.56	-1.7272	-13.407	0	0	0	0
1.1893	12.625	-1.7284	-13.397	0	0	0	0
1.1761	12.656	-1.7241	-13.392	0	0	0	0
1.165	12.658	-1.7115	-13.393	0	0	0	0
1.1561	12.638	-1.6886	-13.401	0	0	0	0
1.1487	12.601	-1.6536	-13.414	0	0	0	0
1.1418	12.551	-1.6056	-13.434	0	0	0	0
1.1347	12.493	-1.5453	-13.46	0	0	0	0
1.1272	12.435	-1.4752	-13.494	0	0	0	0
1.1195	12.387	-1.4004	-13.531	0	0	0	0
1.1115	12.354	-1.3276	-13.569	0	0	0	0
1.1025	12.337	-1.2623	-13.605	0	0	0	0
1.0918	12.333	-1.2076	-13.637	0	0	0	0
1.0793	12.334	-1.1633	-13.666	0	0	0	0
1.0662	12.33	-1.1273	-13.69	0	0	0	0
1.0548	12.312	-1.096	-13.71	0	0	0	0
1.0468	12.269	-1.0661	-13.724	0	0	0	0
1.0429	12.194	-1.0341	-13.73	0	0	0	0
1.0423	12.091	-0.99692	-13.726	0	0	0	0
1.0441	11.97	-0.95219	-13.71	0	0	0	0
1.0479	11.849	-0.89918	-13.683	0	0	0	0
1.0536	11.737	-0.83911	-13.643	0	0	0	0
1.0614	11.637	-0.77403	-13.594	0	0	0	0
1.0715	11.548	-0.70558	-13.538	0	0	0	0
1.0838	11.468	-0.63486	-13.479	0	0	0	0
1.0983	11.402	-0.56304	-13.423	0	0	0	0
1.1156	11.352	-0.49182	-13.373	0	0	0	0
1.1357	11.317	-0.4233	-13.331	0	0	0	0
1.1588	11.295	-0.35943	-13.298	0	0	0	0
1.1848	11.285	-0.30174	-13.273	0	0	0	0
1.2138	11.289	-0.2514	-13.252	0	0	0	0
1.2458	11.306	-0.20888	-13.238	0	0	0	0
1.2798	11.339	-0.17379	-13.231	0	0	0	0
1.3144	11.384	-0.14513	-13.229	0	0	0	0
1.3472	11.433	-0.12196	-13.234	0	0	0	0
1.3756	11.472	-0.1035	-13.242	0	0	0	0
1.3973	11.488	-0.088959	-13.252	0	0	0	0
1.4105	11.469	-0.077336	-13.262	0	0	0	0
1.4137	11.41	-0.06768	-13.271	0	0	0	0
1.4069	11.316	-0.059617	-13.278	0	0	0	0
1.3911	11.197	-0.053616	-13.284	0	0	0	0
1.3683	11.058	-0.050499	-13.288	0	0	0	0
1.3404	10.907	-0.050564	-13.292	0.74425	6.303	0	0
1.3091	10.753	-0.053123	-13.296	0	0	0	0
1.275	10.605	-0.056764	-13.301	0	0	0	0
1.239	10.468	-0.060048	-13.31	0	0	0	0
1.2022	10.345	-0.062165	-13.321	0	0	0	0
1.166	10.237	-0.063153	-13.334	0	0	0	0
1.1309	10.14	-0.063663	-13.347	0	0	0	0
1.0972	10.05	-0.064468	-13.357	0	0	0	0
1.0648	9.9658	-0.065985	-13.362	0	0	0	0
1.0337	9.8891	-0.068196	-13.362	0	0	0	0
1.0056	9.8255	-0.070983	-13.357	0	0	0	0
0.98269	9.773	-0.07444	-13.346	0	0	0	0
0.96709	9.7201	-0.078876	-13.328	0	0	0	0
0.95896	9.6545	-0.084567	-13.303	0	0	0.51743	5.7594
0.95693	9.574	-0.091477	-13.274	0	0	0	0
0.95903	9.4864	-0.099228	-13.246	0	0	0	0
0.96319	9.4001	-0.10736	-13.223	0	0	0	0
0.96717	9.3197	-0.11554	-13.208	0	0	0	0
0.96844	9.2485	-0.12371	-13.202	0	0	0	0
0.96425	9.1895	-0.13229	-13.203	0	0	0	0
0.95186	9.1422	-0.14215	-13.207	0	0	0	0
0.92882	9.1026	-0.15419	-13.214	0	0	0	0
0.89333	9.0656	-0.16856	-13.221	0	0	0	0
0.84498	9.0282	-0.18395	-13.226	0	0	0	0
0.78477	8.9884	-0.1974	-13.225	0	0	0	0
0.7146	8.9432	-0.20505	-13.215	0	0	0	0
0.63743	8.8875	-0.2029	-13.192	0	0	0	0
0.55688	8.8151	-0.18728	-13.154	0	0	0	0
0.47645	8.7189	-0.15485	-13.1	0	0	0	0
0.39981	8.5954	-0.1028	-13.037	0	0	0	0
0.33157	8.4514	-0.029454	-12.969	0	0	0	0
0.27621	8.3048	0.064671	-12.905	0	0	0	0
0.23614	8.1756	0.17652	-12.854	0	0	0	0
0.21059	8.0766	0.30128	-12.821	0	0	0	0
0.19676	8.0114	0.43375	-12.805	0	0	0	0
0.1914	7.9746	0.56976	-12.804	0	0	0	0
0.19176	7.956	0.7074	-12.812	0	0	0	0
0.19605	7.9466	0.84718	-12.827	0	0	0	0
0.20349	7.9412	0.99072	-12.844	0	0	0	0
0.214	7.9386	1.1391	-12.861	0	0	0	0
0.22752	7.9369	1.2916	-12.874	0	0	0	0
0.24329	7.9282	1.4447	-12.881	0	0	0	0
0.25982	7.8979	1.5933	-12.88	0	0	0	0
0.27535	7.8318	1.7331	-12.871	0	0	0	0
0.28828	7.7221	1.862	-12.854	0	0	0	0
0.29744	7.5717	1.981	-12.827	0	0	0	0
0.30215	7.3909	2.0942	-12.788	0	0	0	0
0.30226	7.191	2.2076	-12.732	0	0	0	0
0.29821	6.9827	2.3274	-12.657	0.40416	-2.2689	0	0
0.29119	6.7771	2.4564	-12.561	0	0	0	0
0.28301	6.5854	2.5939	-12.449	0	0	0	0
0.27572	6.4188	2.7359	-12.326	0	0	0	0
0.2712	6.2874	2.877	-12.198	0	0	0	0
0.27076	6.1936	3.0115	-12.073	0	0	0	0
0.27557	6.1293	3.1346	-11.957	0	0	0	0
0.28731	6.0803	3.2435	-11.854	0	0	0	0
0.30866	6.0309	3.3376	-11.765	0	0	0	0
0.34305	5.9682	3.4185	-11.687	0	0	0	0
0.3935	5.8863	3.4894	-11.619	0	0	0	0
0.46146	5.7892	3.554	-11.555	0	0	0.63601	-2.0584
0.54681	5.6902	3.6153	-11.493	0	0	0	0
0.648	5.6045	3.6757	-11.431	0	0	0	0
0.76148	5.5399	3.7366	-11.369	0	0	0	0
0.88142	5.4932	3.7987	-11.305	0	0	0	0
1.0011	5.4554	3.8619	-11.239	0	0	0	0
1.1146	5.4193	3.9258	-11.17	0	0	0	0
1.2181	5.3832	3.9894	-11.1	0	0	0	0
1.3099	5.3494	4.0517	-11.028	0	0	0	0
1.3899	5.3228	4.1127	-10.956	0	0	0	0
1.4603	5.3061	4.1731	-10.885	0	0	0	0
1.5243	5.298	4.2343	-10.819	0	0	0	0
1.5865	5.2969	4.2975	-10.758	0	0	0	0
1.6509	5.304	4.3637	-10.704	0	0	0	0
1.7186	5.3177	4.4319	-10.659	0	0	0	0
1.7878	5.3264	4.4996	-10.624	0	0	0	0
1.8542	5.3126	4.5643	-10.599	0	0	0	0
1.9129	5.2651	4.6235	-10.584	0	0	0	0
1.9606	5.1891	4.6755	-10.576	0	0	0	0
1.9961	5.101	4.7185	-10.571	0	0	0	0
