## Supplementary material for "How to control unpredictable others in court-net sports": Collegiate match data: u8_4_1.txt

0.59345	13.756	-3.0889	-11.987	0	0	0.59128	13.708
0.56939	13.784	-3.1166	-11.974	0	0	0	0
0.54744	13.797	-3.1446	-11.963	0	0	0	0
0.52919	13.782	-3.1714	-11.953	0	0	0	0
0.51482	13.723	-3.1957	-11.945	0	0	0	0
0.50291	13.602	-3.2165	-11.94	0	0	0	0
0.49114	13.409	-3.2335	-11.936	0	0	0	0
0.47736	13.147	-3.2477	-11.934	0	0	0	0
0.46042	12.846	-3.2603	-11.932	0	0	0	0
0.44048	12.551	-3.2723	-11.93	0	0	0	0
0.41867	12.3	-3.284	-11.927	0	0	0	0
0.39695	12.112	-3.2949	-11.923	0	0	0	0
0.37825	11.988	-3.305	-11.916	0	0	0	0
0.36569	11.923	-3.3142	-11.906	0	0	0	0
0.36091	11.901	-3.3228	-11.893	-0.59297	-2.1207	0	0
0.36327	11.904	-3.3313	-11.878	0	0	0	0
0.37057	11.913	-3.3399	-11.863	0	0	0	0
0.38054	11.922	-3.3492	-11.847	0	0	0	0
0.39179	11.93	-3.3588	-11.833	0	0	0	0
0.40412	11.943	-3.368	-11.821	0	0	0	0
0.41794	11.96	-3.3758	-11.812	0	0	0	0
0.43352	11.977	-3.3815	-11.806	0	0	0	0
0.45038	11.986	-3.3852	-11.803	0	0	0	0
0.46791	11.987	-3.3871	-11.802	0	0	0	0
0.48665	11.988	-3.3876	-11.802	0	0	0	0
0.50839	12.001	-3.3871	-11.803	0	0	0	0
0.53505	12.031	-3.3855	-11.805	0	0	0	0
0.56805	12.073	-3.3827	-11.809	0	0	0	0
0.60825	12.123	-3.3787	-11.815	0	0	0	0
0.65587	12.181	-3.3735	-11.822	0	0	-1.3738	-3.5706
0.71023	12.246	-3.3672	-11.831	0	0	0	0
0.76927	12.317	-3.3592	-11.84	0	0	0	0
0.82995	12.381	-3.3486	-11.848	0	0	0	0
0.88948	12.418	-3.3334	-11.854	0	0	0	0
0.94588	12.415	-3.3116	-11.857	0	0	0	0
0.99743	12.364	-3.2812	-11.855	0	0	0	0
1.0423	12.266	-3.2404	-11.849	0	0	0	0
1.0787	12.135	-3.188	-11.841	0	0	0	0
1.1057	11.994	-3.1236	-11.83	0	0	0	0
1.1239	11.87	-3.048	-11.819	0	0	0	0
1.1355	11.777	-2.9627	-11.81	0	0	0	0
1.1439	11.717	-2.8699	-11.806	0	0	0	0
1.1538	11.684	-2.7724	-11.812	0	0	0	0
1.1695	11.672	-2.6738	-11.831	0	0	0	0
1.1945	11.674	-2.5789	-11.862	0	0	0	0
1.2315	11.685	-2.492	-11.901	0	0	0	0
1.2817	11.698	-2.4154	-11.944	0	0	0	0
1.3445	11.706	-2.3485	-11.984	0	0	0	0
1.4171	11.699	-2.2882	-12.018	0	0	0	0
1.4954	11.665	-2.2294	-12.044	0	0	0	0
1.5746	11.596	-2.1649	-12.063	0	0	0	0
1.6501	11.494	-2.0869	-12.074	0	0	0	0
1.7173	11.369	-1.9893	-12.08	0	0	0	0
1.7727	11.234	-1.8692	-12.085	0	0	0	0
1.814	11.104	-1.7282	-12.093	0	0	0	0
1.8406	10.987	-1.5727	-12.106	0	0	0	0
1.8542	10.884	-1.4126	-12.125	0	0	0	0
1.8582	10.793	-1.2584	-12.151	0	0	0	0
1.8566	10.715	-1.1182	-12.184	0	0	0	0
1.8529	10.656	-0.99626	-12.224	0	0	0	0
1.8497	10.621	-0.89233	-12.271	0	0	0	0
1.8486	10.614	-0.80314	-12.323	0	0	0	0
1.8503	10.629	-0.72399	-12.376	0	0	0	0
1.8546	10.658	-0.65034	-12.428	0	0	0	0
1.8608	10.695	-0.57857	-12.479	0	0	0	0
1.8674	10.732	-0.50659	-12.53	0	0	0	0
1.8716	10.757	-0.43414	-12.582	0	0	0	0
1.8696	10.758	-0.36233	-12.633	0	0	0	0
1.8578	10.717	-0.2928	-12.681	0.41519	2.2755	0	0
1.8347	10.628	-0.22718	-12.723	0	0	0	0
1.8014	10.497	-0.16728	-12.759	0	0	0	0
1.7601	10.344	-0.11514	-12.788	0	0	0	0
1.713	10.187	-0.072658	-12.81	0	0	0	0
1.6629	10.037	-0.040867	-12.825	0	0	0	0
1.6125	9.9017	-0.019358	-12.834	0	0	0	0
1.5645	9.7862	-0.006297	-12.837	0	0	0	0
1.5218	9.6893	0.000753	-12.836	0	0	0	0
1.4872	9.6073	0.003946	-12.835	0	0	0	0
1.4631	9.5389	0.00483	-12.832	0	0	0	0
1.45	9.4823	0.004474	-12.83	0	0	0	0
1.4464	9.4331	0.003648	-12.829	0	0	0	0
1.449	9.3861	0.002896	-12.828	0	0	1.4811	9.451
1.4544	9.3389	0.002577	-12.827	0	0	0	0
1.46	9.2939	0.00291	-12.827	0	0	0	0
1.4645	9.2555	0.003993	-12.828	0	0	0	0
1.4676	9.2262	0.00577	-12.828	0	0	0	0
1.4688	9.204	0.007951	-12.829	0	0	0	0
1.4675	9.1837	0.009882	-12.831	0	0	0	0
1.4628	9.1587	0.010398	-12.832	0	0	0	0
1.4538	9.1231	0.007757	-12.834	0	0	0	0
1.4393	9.0735	-0.000189	-12.835	0	0	0	0
1.4184	9.0132	-0.015487	-12.835	0	0	0	0
1.3899	8.9533	-0.039508	-12.832	0	0	0	0
1.3536	8.9074	-0.072804	-12.827	0	0	0	0
1.311	8.8822	-0.11528	-12.819	0	0	0	0
1.2657	8.8758	-0.16603	-12.81	0	0	0	0
1.2214	8.8838	-0.22306	-12.798	0	0	0	0
1.1813	8.9037	-0.28378	-12.784	0	0	0	0
1.1475	8.934	-0.34586	-12.766	0	0	0	0
1.1209	8.9684	-0.40759	-12.743	0	0	0	0
1.1003	8.9941	-0.46783	-12.715	0	0	0	0
1.0831	8.9993	-0.52574	-12.683	0	0	0	0
1.0668	8.9814	-0.58016	-12.649	0	0	0	0
1.0499	8.9479	-0.62929	-12.618	0	0	0	0
1.0312	8.9134	-0.67092	-12.589	0	0	0	0
1.0102	8.8935	-0.70326	-12.564	0	0	0	0
0.98683	8.8985	-0.72607	-12.54	0	0	0	0
0.96205	8.9315	-0.74075	-12.516	0	0	0	0
0.93746	8.9919	-0.74962	-12.491	0	0	0	0
0.91453	9.0776	-0.75515	-12.464	0	0	0	0
0.89404	9.1864	-0.75947	-12.435	-0.74979	-12.453	0	0
0.87615	9.3175	-0.76402	-12.402	0	0	0	0
0.86075	9.4708	-0.76938	-12.366	0	0	0	0
0.84684	9.6399	-0.77533	-12.325	0	0	0	0
0.83248	9.8124	-0.78114	-12.278	0	0	0	0
0.81646	9.9747	-0.78602	-12.226	0	0	0	0
0.79954	10.113	-0.78934	-12.169	0	0	0	0
0.78364	10.212	-0.79048	-12.108	0	0	0	0
0.77021	10.269	-0.78877	-12.044	0	0	0	0
0.75996	10.3	-0.78367	-11.981	0	0	0	0
0.7532	10.338	-0.77514	-11.922	0	0	0	0
0.74983	10.4	-0.7641	-11.869	0	0	0	0
0.74904	10.486	-0.75238	-11.825	0	0	0	0
0.74935	10.578	-0.74191	-11.791	0	0	0	0
0.74907	10.667	-0.73363	-11.768	0	0	0	0
0.74654	10.749	-0.72722	-11.754	0	0	0	0
0.7404	10.83	-0.7214	-11.747	0	0	0	0
0.72981	10.912	-0.71448	-11.742	0	0	0	0
0.71487	10.992	-0.70488	-11.737	0	0	-0.72064	-11.727
0.69694	11.062	-0.6917	-11.729	0	0	0	0
0.67836	11.117	-0.67533	-11.716	0	0	0	0
0.66177	11.16	-0.65734	-11.698	0	0	0	0
0.64958	11.192	-0.63972	-11.675	0	0	0	0
0.64347	11.208	-0.62403	-11.646	0	0	0	0
0.64436	11.207	-0.61106	-11.615	0	0	0	0
0.65243	11.201	-0.6008	-11.583	0	0	0	0
0.66692	11.207	-0.59251	-11.553	0	0	0	0
0.68577	11.237	-0.58466	-11.531	0	0	0	0
0.70584	11.286	-0.57487	-11.518	0	0	0	0
0.72389	11.344	-0.56023	-11.518	0	0	0	0
0.73759	11.407	-0.53813	-11.533	0	0	0	0
0.74581	11.474	-0.50727	-11.562	0	0	0	0
0.74818	11.541	-0.46825	-11.603	0	0	0	0
0.7446	11.603	-0.42341	-11.651	0	0	0	0
0.7348	11.652	-0.37631	-11.703	0	0	0	0
0.71812	11.685	-0.33093	-11.756	0	0	0	0
0.69361	11.698	-0.29067	-11.808	0	0	0	0
0.66066	11.691	-0.2574	-11.858	0	0	0	0
0.61964	11.663	-0.23093	-11.905	0	0	0	0
0.57239	11.626	-0.20934	-11.949	0	0	0	0
0.52231	11.591	-0.18985	-11.989	0	0	0	0
0.4737	11.567	-0.16972	-12.024	0	0	0	0
0.43039	11.551	-0.14665	-12.057	0	0	0	0
0.39472	11.537	-0.11896	-12.087	0	0	0	0
0.36769	11.518	-0.085826	-12.118	0	0	0	0
0.34932	11.49	-0.0477	-12.151	0	0	0	0
0.33862	11.451	-0.006301	-12.187	0	0	0	0
0.33388	11.406	0.035849	-12.226	0	0	0	0
0.33314	11.366	0.075957	-12.268	0	0	0	0
0.33451	11.336	0.11143	-12.31	0	0	0	0
0.3361	11.318	0.14039	-12.35	0	0	0	0
0.33604	11.307	0.16215	-12.387	0	0	0	0
0.33235	11.299	0.17739	-12.418	0.33259	11.263	0	0
0.32308	11.285	0.18768	-12.445	0	0	0	0
0.3068	11.258	0.19456	-12.468	0	0	0	0
0.28387	11.214	0.19904	-12.488	0	0	0	0
0.25742	11.156	0.2017	-12.506	0	0	0	0
0.23233	11.091	0.20298	-12.523	0	0	0	0
0.21291	11.026	0.20327	-12.538	0	0	0	0
0.20152	10.973	0.20276	-12.549	0	0	0	0
0.19877	10.939	0.20135	-12.556	0	0	0	0
0.20409	10.925	0.19857	-12.558	0	0	0	0
0.21605	10.918	0.19369	-12.554	0	0	0	0
0.23254	10.904	0.18598	-12.545	0	0	0	0
0.25105	10.871	0.17497	-12.532	0	0	0.24483	11.012
0.2688	10.816	0.16067	-12.518	0	0	0	0
0.2833	10.745	0.14341	-12.507	0	0	0	0
0.293	10.661	0.12363	-12.503	0	0	0	0
0.29721	10.571	0.10184	-12.508	0	0	0	0
0.29563	10.482	0.078896	-12.523	0	0	0	0
0.28789	10.408	0.056168	-12.544	0	0	0	0
0.27349	10.363	0.035217	-12.566	0	0	0	0
0.25219	10.357	0.0168	-12.586	0	0	0	0
0.2246	10.389	-6.8e-05	-12.598	0	0	0	0
0.19229	10.453	-0.018113	-12.601	0	0	0	0
0.15745	10.537	-0.04102	-12.591	0	0	0	0
0.12259	10.634	-0.072611	-12.566	0	0	0	0
0.090041	10.733	-0.11614	-12.523	0	0	0	0
0.061009	10.825	-0.17321	-12.461	0	0	0	0
0.035363	10.9	-0.2428	-12.384	0	0	0	0
0.012692	10.953	-0.32111	-12.295	0	0	0	0
-0.006413	10.977	-0.40243	-12.204	0	0	0	0
-0.020643	10.97	-0.48078	-12.117	0	0	0	0
-0.029474	10.936	-0.55173	-12.042	0	0	0	0
-0.033641	10.894	-0.61352	-11.979	0	0	0	0
-0.03424	10.865	-0.66691	-11.928	0	0	0	0
-0.03195	10.865	-0.71424	-11.885	0	0	0	0
-0.026923	10.901	-0.75834	-11.848	0	0	0	0
-0.018952	10.965	-0.80199	-11.815	0	0	0	0
-0.007788	11.044	-0.84789	-11.788	0	0	0	0
0.006353	11.126	-0.89829	-11.765	0	0	0	0
0.022445	11.205	-0.95404	-11.747	0	0	0	0
0.039142	11.283	-1.0138	-11.731	0	0	0	0
0.055575	11.363	-1.0744	-11.715	0	0	0	0
0.071396	11.446	-1.1312	-11.701	0	0	0	0
0.086265	11.524	-1.1806	-11.69	0	0	0	0
0.099413	11.592	-1.2199	-11.684	0	0	0	0
0.10983	11.644	-1.2487	-11.686	0	0	0	0
0.117	11.678	-1.2683	-11.699	0	0	0	0
0.12127	11.699	-1.282	-11.725	0	0	0	0
0.12355	11.713	-1.2948	-11.768	0	0	0	0
0.12495	11.729	-1.3116	-11.83	0	0	0	0
0.12654	11.758	-1.3364	-11.911	0	0	0	0
0.12923	11.808	-1.3705	-12.007	0	0	0	0
0.13358	11.883	-1.4121	-12.109	0	0	0	0
0.13957	11.978	-1.4572	-12.21	0	0	0	0
0.14646	12.08	-1.5019	-12.303	0	0	0	0
0.15307	12.168	-1.5445	-12.387	0	0	0	0
0.15836	12.226	-1.5863	-12.458	0	0	0	0
0.16172	12.249	-1.631	-12.519	0	0	0	0
0.16271	12.241	-1.6833	-12.57	0	0	0	0
0.161	12.211	-1.7469	-12.615	0	0	0	0
0.1568	12.174	-1.8232	-12.654	0	0	0	0
0.15155	12.147	-1.9104	-12.688	0	0	0	0
0.14796	12.139	-2.004	-12.72	-1.2204	-7.5353	0	0
0.14896	12.149	-2.098	-12.752	0	0	0	0
0.1565	12.167	-2.1872	-12.788	0	0	0	0
0.17098	12.182	-2.2683	-12.829	0	0	0	0
0.19132	12.186	-2.3393	-12.872	0	0	0	0
0.21542	12.182	-2.3991	-12.916	0	0	0	0
0.24076	12.174	-2.4474	-12.954	0	0	0	0
0.2652	12.167	-2.4842	-12.984	0	0	0	0
0.28747	12.162	-2.5111	-13.004	0	0	0	0
0.30727	12.162	-2.5308	-13.016	0	0	0	0
0.32507	12.164	-2.5465	-13.02	0	0	0	0
0.342	12.165	-2.5615	-13.02	0	0	0	0
0.35915	12.163	-2.5775	-13.017	0	0	0	0
0.37679	12.163	-2.5946	-13.014	0	0	-1.5425	-7.689
0.39464	12.169	-2.6109	-13.012	0	0	0	0
0.41289	12.188	-2.6234	-13.012	0	0	0	0
0.43248	12.228	-2.6295	-13.015	0	0	0	0
0.45416	12.293	-2.6282	-13.02	0	0	0	0
0.47773	12.379	-2.6205	-13.028	0	0	0	0
0.50244	12.483	-2.6088	-13.035	0	0	0	0
0.52773	12.594	-2.5954	-13.04	0	0	0	0
0.55338	12.707	-2.5825	-13.042	0	0	0	0
0.57937	12.816	-2.5716	-13.042	0	0	0	0
0.60621	12.919	-2.5632	-13.039	0	0	0	0
0.63575	13.01	-2.5569	-13.034	0	0	0	0
0.67089	13.085	-2.5517	-13.03	0	0	0	0
0.71452	13.137	-2.5465	-13.028	0	0	0	0
0.76963	13.161	-2.541	-13.029	0	0	0	0
0.84023	13.153	-2.5353	-13.031	0	0	0	0
0.93013	13.118	-2.5303	-13.034	0	0	0	0
1.04	13.065	-2.527	-13.035	0	0	0	0
1.1663	13.009	-2.525	-13.033	0	0	0	0
1.3021	12.959	-2.5224	-13.028	0	0	0	0
1.4389	12.923	-2.5156	-13.018	0	0	0	0
1.5688	12.905	-2.5003	-13.004	0	0	0	0
1.6848	12.906	-2.4729	-12.988	0	0	0	0
1.7819	12.915	-2.432	-12.969	0	0	0	0
1.858	12.915	-2.3789	-12.95	0	0	0	0
1.914	12.9	-2.3169	-12.932	0.34037	2.2897	0	0
1.9536	12.873	-2.2506	-12.916	0	0	0	0
1.9818	12.843	-2.184	-12.903	0	0	0	0
2.0031	12.814	-2.1205	-12.892	0	0	0	0
2.0213	12.788	-2.0618	-12.885	0	0	0	0
2.0382	12.766	-2.0085	-12.883	0	0	0	0
2.0544	12.749	-1.9604	-12.889	0	0	0	0
2.0694	12.736	-1.917	-12.9	0	0	0	0
2.0821	12.726	-1.8774	-12.913	0	0	0	0
2.0919	12.719	-1.8406	-12.924	0	0	0	0
2.0987	12.715	-1.8049	-12.928	0	0	0	0
2.1029	12.713	-1.7687	-12.921	0	0	0	0
2.1053	12.711	-1.7303	-12.904	0	0	0	0
2.1064	12.71	-1.6895	-12.874	0	0	0.37439	2.2674
2.1063	12.709	-1.6468	-12.833	0	0	0	0
2.1049	12.708	-1.603	-12.784	0	0	0	0
2.1013	12.709	-1.5591	-12.73	0	0	0	0
2.0944	12.714	-1.5162	-12.677	0	0	0	0
2.0831	12.724	-1.4755	-12.631	0	0	0	0
2.0661	12.743	-1.4377	-12.596	0	0	0	0
2.0421	12.772	-1.4035	-12.574	0	0	0	0
2.0098	12.815	-1.373	-12.563	0	0	0	0
1.9685	12.871	-1.3466	-12.559	0	0	0	0
1.9184	12.937	-1.3243	-12.556	0	0	0	0
1.8606	13.003	-1.3066	-12.547	0	0	0	0
1.7975	13.052	-1.2939	-12.527	0	0	0	0
1.7319	13.065	-1.2871	-12.493	0	0	0	0
1.6661	13.035	-1.2866	-12.441	0	0	0	0
1.6019	12.969	-1.2923	-12.372	0	0	0	0
1.54	12.883	-1.3036	-12.289	0	0	0	0
1.4815	12.794	-1.3196	-12.195	0	0	0	0
1.4272	12.715	-1.3386	-12.094	0	0	0	0
1.3778	12.658	-1.3588	-11.992	0	0	0	0
1.3334	12.634	-1.3787	-11.891	0	0	0	0
1.2944	12.645	-1.3975	-11.793	0	0	0	0
1.2609	12.682	-1.4143	-11.697	0	0	0	0
1.2321	12.732	-1.428	-11.604	0	0	0	0
1.2074	12.776	-1.4369	-11.514	0	0	0	0
1.1854	12.794	-1.4394	-11.426	0	0	0	0
1.1638	12.774	-1.4354	-11.338	0	0	0	0
1.1397	12.717	-1.4256	-11.247	0	0	0	0
1.1109	12.643	-1.4117	-11.153	0	0	0	0
1.0772	12.573	-1.3956	-11.061	0	0	0	0
1.041	12.525	-1.3792	-10.975	0	0	0	0
1.0061	12.5	-1.3645	-10.901	0	0	0	0
