## Supplementary material for "How to control unpredictable others in court-net sports": Collegiate match data: u9_1_1.txt

-0.64528	-12.211	3.5354	10.712	0	0	-0.64563	-12.213
-0.64534	-12.201	3.5348	10.712	0	0	0	0
-0.64538	-12.192	3.5345	10.715	0	0	0	0
-0.64546	-12.186	3.535	10.72	0	0	0	0
-0.64572	-12.184	3.5371	10.728	0	0	0	0
-0.64637	-12.186	3.5416	10.739	0	0	0	0
-0.64763	-12.193	3.5492	10.753	0	0	0	0
-0.64972	-12.205	3.5602	10.765	0	0	0	0
-0.65279	-12.222	3.5742	10.772	0	0	0	0
-0.65706	-12.244	3.5901	10.769	0	0	0	0
-0.66299	-12.27	3.607	10.757	0	0	0	0
-0.67115	-12.297	3.6238	10.735	0	0	0	0
-0.68187	-12.327	3.6393	10.707	0	0	0	0
-0.69487	-12.359	3.6531	10.676	0	0	0	0
-0.70914	-12.393	3.6659	10.65	0	0	0	0
-0.72314	-12.426	3.6797	10.63	0	0	0	0
-0.73541	-12.458	3.697	10.619	0	0	0	0
-0.74511	-12.487	3.7209	10.618	0	0	0	0
-0.75237	-12.514	3.7536	10.626	0	0	0	0
-0.75836	-12.538	3.7959	10.641	0	0	0	0
-0.76507	-12.563	3.8465	10.66	0	0	0	0
-0.77503	-12.592	3.9014	10.674	0	0	0	0
-0.79082	-12.628	3.9556	10.671	0	0	0	0
-0.81444	-12.674	4.0049	10.641	0	0	0	0
-0.84677	-12.731	4.0475	10.579	0	0	0	0
-0.88729	-12.8	4.0832	10.487	0	0	0	0
-0.93387	-12.879	4.1119	10.376	0	0	0	0
-0.98281	-12.964	4.1331	10.263	0	0	0	0
-1.0297	-13.049	4.1467	10.163	0.74077	1.7871	0	0
-1.071	-13.127	4.153	10.083	0	0	0	0
-1.1048	-13.194	4.1529	10.018	0	0	0	0
-1.1308	-13.25	4.1477	9.9602	0	0	0	0
-1.1504	-13.295	4.1391	9.8988	0	0	0	0
-1.1656	-13.332	4.1292	9.8288	0	0	0	0
-1.1787	-13.363	4.1205	9.748	0	0	0	0
-1.1911	-13.39	4.1154	9.6554	0	0	0	0
-1.2033	-13.413	4.1159	9.5509	0	0	0	0
-1.2149	-13.436	4.1228	9.436	0	0	0	0
-1.2241	-13.461	4.1356	9.3149	0	0	0	0
-1.2289	-13.492	4.1525	9.2004	0	0	0	0
-1.2274	-13.532	4.1722	9.1141	0	0	0	0
-1.2188	-13.582	4.1934	9.0724	0	0	1.3449	1.1843
-1.2039	-13.64	4.2136	9.0702	0	0	0	0
-1.1849	-13.702	4.2294	9.0859	0	0	0	0
-1.1652	-13.761	4.2386	9.1011	0	0	0	0
-1.1474	-13.812	4.2408	9.1093	0	0	0	0
-1.133	-13.851	4.2358	9.112	0	0	0	0
-1.1219	-13.877	4.2233	9.112	0	0	0	0
-1.1129	-13.892	4.2021	9.1124	0	0	0	0
-1.1046	-13.898	4.1722	9.1162	0	0	0	0
-1.096	-13.897	4.1352	9.1267	0	0	0	0
-1.0877	-13.89	4.0951	9.1466	0	0	0	0
-1.0812	-13.878	4.0561	9.1745	0	0	0	0
-1.0796	-13.858	4.0204	9.2015	0	0	0	0
-1.0871	-13.831	3.9872	9.217	0	0	0	0
-1.108	-13.798	3.9551	9.2197	0	0	0	0
-1.1452	-13.759	3.9227	9.2181	0	0	0	0
-1.1996	-13.718	3.8883	9.2174	0	0	0	0
-1.2697	-13.68	3.8496	9.2132	0	0	0	0
-1.3522	-13.65	3.805	9.1994	0	0	0	0
-1.4431	-13.628	3.7544	9.18	0	0	0	0
-1.5383	-13.614	3.6989	9.1693	0	0	0	0
-1.6346	-13.61	3.6393	9.1852	0	0	0	0
-1.7296	-13.613	3.5764	9.2425	0	0	0	0
-1.8216	-13.622	3.5114	9.3437	0	0	0	0
-1.9091	-13.633	3.446	9.4736	0	0	0	0
-1.9904	-13.643	3.3811	9.6079	0	0	0	0
-2.0648	-13.651	3.3179	9.7289	0	0	0	0
-2.1336	-13.655	3.2578	9.8349	0	0	0	0
-2.2006	-13.654	3.2038	9.9391	0	0	0	0
-2.2708	-13.646	3.159	10.06	-0.56103	-3.4308	0	0
-2.3488	-13.634	3.1242	10.207	0	0	0	0
-2.437	-13.619	3.0968	10.374	0	0	0	0
-2.5353	-13.603	3.0714	10.536	0	0	0	0
-2.641	-13.59	3.0421	10.665	0	0	0	0
-2.7489	-13.583	3.0049	10.744	0	0	0	0
-2.8525	-13.582	2.9589	10.775	0	0	0	0
-2.9463	-13.587	2.9048	10.773	0	0	0	0
-3.028	-13.595	2.8433	10.767	0	0	0	0
-3.0985	-13.603	2.7761	10.783	0	0	0	0
-3.1603	-13.61	2.7074	10.841	0	0	0	0
-3.216	-13.615	2.6422	10.94	0	0	0	0
-3.2676	-13.616	2.5843	11.068	0	0	0	0
-3.3157	-13.615	2.5347	11.207	0	0	0	0
-3.3598	-13.612	2.4923	11.343	0	0	0	0
-3.3997	-13.609	2.4557	11.465	0	0	0	0
-3.4353	-13.605	2.4243	11.574	0	0	0	0
-3.4678	-13.601	2.3987	11.677	0	0	0	0
-3.4999	-13.595	2.3791	11.791	0	0	0	0
-3.5353	-13.587	2.365	11.926	0	0	-3.5094	-13.598
-3.5775	-13.577	2.3543	12.085	0	0	0	0
-3.6277	-13.566	2.3441	12.259	0	0	0	0
-3.6849	-13.555	2.3319	12.425	0	0	0	0
-3.7456	-13.548	2.3158	12.557	0	0	0	0
-3.806	-13.544	2.2942	12.64	0	0	0	0
-3.8629	-13.543	2.2667	12.675	0	0	0	0
-3.9142	-13.544	2.2338	12.677	0	0	0	0
-3.959	-13.545	2.1975	12.663	0	0	0	0
-3.9972	-13.545	2.1599	12.647	0	0	0	0
-4.0286	-13.543	2.1236	12.634	0	0	0	0
-4.0529	-13.54	2.0899	12.622	0	0	0	0
-4.0697	-13.537	2.0577	12.608	0	0	0	0
-4.0786	-13.536	2.0238	12.588	0	0	0	0
-4.0798	-13.537	1.9845	12.559	0	0	0	0
-4.0746	-13.541	1.9374	12.522	0	0	0	0
-4.0661	-13.545	1.881	12.48	0	0	0	0
-4.0576	-13.548	1.8146	12.439	0	0	0	0
-4.0508	-13.546	1.7377	12.409	0	0	0	0
-4.0443	-13.539	1.6508	12.399	0	0	0	0
-4.034	-13.526	1.5552	12.409	0	0	0	0
-4.0137	-13.509	1.4537	12.433	0	0	0	0
-3.977	-13.49	1.35	12.466	0	0	0	0
-3.9189	-13.474	1.248	12.501	0	0	0	0
-3.8382	-13.463	1.1503	12.53	0	0	0	0
-3.7384	-13.459	1.0567	12.548	0	0	0	0
-3.6278	-13.464	0.96552	12.553	0	0	0	0
-3.5153	-13.474	0.87581	12.546	0	0	0	0
-3.4074	-13.486	0.78901	12.536	0	0	0	0
-3.3063	-13.498	0.70846	12.537	0	0	0	0
-3.21	-13.508	0.63708	12.564	0	0	0	0
-3.1144	-13.514	0.57533	12.625	0	0	0	0
-3.0143	-13.516	0.52138	12.716	0.55066	12.618	0	0
-2.9056	-13.515	0.47271	12.828	0	0	0	0
-2.7868	-13.512	0.4273	12.949	0	0	0	0
-2.6593	-13.51	0.38403	13.07	0	0	0	0
-2.5264	-13.51	0.34263	13.187	0	0	0	0
-2.3917	-13.514	0.3039	13.291	0	0	0	0
-2.258	-13.523	0.26954	13.377	0	0	0	0
-2.127	-13.536	0.24141	13.439	0	0	0	0
-1.9995	-13.552	0.22047	13.481	0	0	0	0
-1.8758	-13.57	0.20624	13.505	0	0	0	0
-1.7561	-13.587	0.19674	13.522	0	0	0	0
-1.6408	-13.602	0.18908	13.536	0	0	0	0
-1.5298	-13.616	0.18009	13.553	0	0	0	0
-1.4225	-13.631	0.16709	13.577	0	0	0	0
-1.3184	-13.652	0.14871	13.605	0	0	0.19416	13.458
-1.2187	-13.679	0.12564	13.63	0	0	0	0
-1.1261	-13.715	0.10059	13.638	0	0	0	0
-1.044	-13.757	0.076667	13.619	0	0	0	0
-0.9748	-13.802	0.055861	13.574	0	0	0	0
-0.91965	-13.847	0.039124	13.519	0	0	0	0
-0.87798	-13.887	0.027107	13.472	0	0	0	0
-0.84778	-13.916	0.020138	13.437	0	0	0	0
-0.82584	-13.933	0.018098	13.411	0	0	0	0
-0.80793	-13.938	0.020747	13.383	0	0	0	0
-0.7888	-13.932	0.028124	13.347	0	0	0	0
-0.76221	-13.919	0.040889	13.308	0	0	0	0
-0.72127	-13.898	0.060328	13.271	0	0	0	0
-0.65931	-13.873	0.087362	13.239	0	0	0	0
-0.5714	-13.848	0.12097	13.216	0	0	0	0
-0.45587	-13.825	0.15762	13.205	0	0	0	0
-0.31568	-13.808	0.19281	13.211	0	0	0	0
-0.15893	-13.799	0.22318	13.233	0	0	0	0
0.002203	-13.798	0.24709	13.268	0	0	0	0
0.15427	-13.805	0.2641	13.305	0	0	0	0
0.28607	-13.816	0.27491	13.332	0.36197	-13.782	0	0
0.39116	-13.83	0.28124	13.339	0	0	0	0
0.46829	-13.844	0.28535	13.323	0	0	0	0
0.52009	-13.856	0.28943	13.29	0	0	0	0
0.55166	-13.864	0.29509	13.251	0	0	0	0
0.56923	-13.867	0.30305	13.215	0	0	0	0
0.57904	-13.865	0.31316	13.195	0	0	0	0
0.58652	-13.861	0.32463	13.197	0	0	0	0
0.59572	-13.855	0.3363	13.222	0	0	0	0
0.6094	-13.85	0.34689	13.263	0	0	0	0
0.62944	-13.845	0.35534	13.307	0	0	0	0
0.65701	-13.842	0.36123	13.346	0	0	0	0
0.69228	-13.84	0.36477	13.376	0	0	0	0
0.7343	-13.839	0.36652	13.395	0	0	0	0
0.78123	-13.841	0.36709	13.406	0	0	0	0
0.83066	-13.843	0.36698	13.409	0	0	0	0
0.87977	-13.848	0.36651	13.405	0	0	0.86816	-13.814
0.92546	-13.858	0.3658	13.394	0	0	0	0
0.96496	-13.874	0.36486	13.374	0	0	0	0
0.99643	-13.896	0.36357	13.342	0	0	0	0
1.0193	-13.922	0.36182	13.301	0	0	0	0
1.0341	-13.947	0.35957	13.253	0	0	0	0
1.0426	-13.967	0.35699	13.21	0	0	0	0
1.0465	-13.98	0.35447	13.183	0	0	0	0
1.0473	-13.987	0.35263	13.182	0	0	0	0
1.0459	-13.988	0.35234	13.206	0	0	0	0
1.0428	-13.986	0.35485	13.245	0	0	0	0
1.0382	-13.981	0.36173	13.287	0	0	0	0
1.0324	-13.976	0.3743	13.321	0	0	0	0
1.0254	-13.969	0.3927	13.347	0	0	0	0
1.017	-13.959	0.4161	13.367	0	0	0	0
1.0061	-13.943	0.44373	13.388	0	0	0	0
0.99131	-13.92	0.47531	13.414	0	0	0	0
0.97028	-13.89	0.5104	13.447	0	0	0	0
0.94031	-13.857	0.54794	13.481	0	0	0	0
0.89913	-13.821	0.58656	13.507	0	0	0	0
0.84596	-13.787	0.62517	13.521	0	0	0	0
0.78219	-13.756	0.66314	13.519	0	0	0	0
0.71143	-13.73	0.70025	13.504	0	0	0	0
0.63892	-13.71	0.73652	13.48	0	0	0	0
0.57022	-13.696	0.77271	13.449	0	0	0	0
0.50937	-13.686	0.81147	13.417	0	0	0	0
0.45796	-13.68	0.85727	13.386	0	0	0	0
0.41564	-13.673	0.91466	13.359	0	0	0	0
0.38103	-13.665	0.9861	13.338	0	0	0	0
0.35209	-13.654	1.0715	13.313	0	0	0	0
0.32598	-13.64	1.1696	13.268	0	0	0	0
0.29905	-13.623	1.278	13.187	0	0	0	0
0.26782	-13.601	1.392	13.057	0	0	0	0
0.23018	-13.577	1.5052	12.884	0	0	0	0
0.18587	-13.553	1.6129	12.695	0	0	0	0
0.13602	-13.53	1.7128	12.525	0	0	0	0
0.082415	-13.513	1.8029	12.391	0	0	0	0
0.027015	-13.503	1.8808	12.29	0	0	0	0
-0.028039	-13.503	1.946	12.206	0	0	0	0
-0.080311	-13.511	2.0004	12.126	0	0	0	0
-0.1275	-13.525	2.0474	12.043	0	0	0	0
-0.16846	-13.545	2.0899	11.956	0	0	0	0
-0.20379	-13.569	2.1292	11.877	0	0	0	0
-0.23541	-13.595	2.1654	11.826	0	0	0	0
-0.26571	-13.622	2.1972	11.818	0	0	0	0
-0.29639	-13.652	2.2234	11.851	0	0	0	0
-0.32799	-13.685	2.2437	11.902	0	0	0	0
-0.36015	-13.718	2.2591	11.941	0	0	0	0
-0.39195	-13.752	2.2705	11.944	2.2463	12.118	0	0
-0.42225	-13.784	2.2784	11.902	0	0	0	0
-0.45025	-13.814	2.2829	11.825	0	0	0	0
-0.476	-13.84	2.2842	11.733	0	0	0	0
-0.50022	-13.862	2.2835	11.646	0	0	0	0
-0.52334	-13.882	2.2818	11.579	0	0	0	0
-0.54491	-13.9	2.2799	11.535	0	0	0	0
-0.56406	-13.917	2.2782	11.509	0	0	0	0
-0.58032	-13.934	2.2769	11.498	0	0	0	0
-0.59356	-13.95	2.2761	11.496	0	0	0	0
-0.60338	-13.966	2.2759	11.498	0	0	0	0
-0.60879	-13.982	2.2764	11.503	0	0	0	0
-0.60864	-13.999	2.2778	11.507	0	0	0	0
-0.6021	-14.019	2.2805	11.51	0	0	0	0
-0.58893	-14.044	2.2846	11.512	0	0	0	0
-0.56974	-14.075	2.2899	11.513	0	0	2.2802	11.436
-0.5461	-14.113	2.2956	11.514	0	0	0	0
-0.52021	-14.156	2.2999	11.515	0	0	0	0
-0.49457	-14.202	2.3002	11.515	0	0	0	0
-0.47198	-14.248	2.2941	11.515	0	0	0	0
-0.45495	-14.289	2.2809	11.512	0	0	0	0
-0.44452	-14.323	2.2606	11.5	0	0	0	0
-0.43929	-14.347	2.234	11.477	0	0	0	0
-0.43553	-14.361	2.2032	11.439	0	0	0	0
-0.42764	-14.365	2.1733	11.388	0	0	0	0
-0.40887	-14.359	2.1512	11.324	0	0	0	0
-0.37244	-14.344	2.1429	11.248	0	0	0	0
-0.313	-14.323	2.1512	11.162	0	0	0	0
-0.22831	-14.298	2.1753	11.071	0	0	0	0
-0.12015	-14.274	2.2111	10.983	0	0	0	0
0.00587	-14.255	2.2518	10.899	0	0	0	0
0.14151	-14.245	2.2896	10.811	0	0	0	0
0.2772	-14.244	2.318	10.706	0	0	0	0
0.40401	-14.249	2.3331	10.573	0	0	0	0
0.51623	-14.257	2.3342	10.407	0	0	0	0
0.61277	-14.267	2.3233	10.208	0	0	0	0
0.69634	-14.275	2.3035	9.9816	0.46169	-8.2017	0	0
0.77141	-14.284	2.2779	9.7386	0	0	0	0
0.8417	-14.292	2.2483	9.4871	0	0	0	0
0.90883	-14.299	2.2151	9.2293	0	0	0	0
0.97226	-14.304	2.1787	8.9685	0	0	0	0
1.0299	-14.307	2.1401	8.7174	0	0	0	0
1.0792	-14.308	2.1011	8.4956	0	0	0	0
1.1189	-14.307	2.0619	8.3159	0	0	0	0
1.1499	-14.306	2.02	8.1755	0	0	0	0
1.1757	-14.303	1.9708	8.0608	0	0	0	0
1.2013	-14.299	1.9103	7.9599	0	0	0	0
1.2321	-14.292	1.8385	7.8742	0	0	0	0
1.2723	-14.283	1.7604	7.8169	0	0	0.79796	-8.3583
1.3239	-14.27	1.6834	7.799	0	0	0	0
1.3859	-14.255	1.6143	7.8122	0	0	0	0
1.4548	-14.238	1.5569	7.8308	0	0	0	0
1.5256	-14.222	1.5116	7.8292	0	0	0	0
1.5934	-14.207	1.4755	7.7958	0	0	0	0
1.654	-14.196	1.4442	7.7332	0	0	0	0
1.7049	-14.188	1.4136	7.6529	0	0	0	0
1.745	-14.184	1.3819	7.571	0	0	0	0
1.7746	-14.18	1.3495	7.5037	0	0	0	0
1.7952	-14.177	1.3186	7.4614	0	0	0	0
1.8088	-14.173	1.2909	7.4407	0	0	0	0
1.8179	-14.168	1.2665	7.4225	0	0	0	0
1.8244	-14.161	1.2445	7.3826	0	0	0	0
1.8298	-14.152	1.2234	7.3066	0	0	0	0
1.8345	-14.141	1.2003	7.196	0	0	0	0
1.8384	-14.128	1.1706	7.0661	0	0	0	0
1.8405	-14.112	1.1276	6.9421	0	0	0	0
1.8394	-14.095	1.0651	6.8519	0	0	0	0
1.8328	-14.075	0.97878	6.8166	0	0	0	0
1.8183	-14.049	0.86736	6.8449	0	0	0	0
1.7934	-14.017	0.73347	6.9324	0	0	0	0
1.7569	-13.979	0.58378	7.0585	0	0	0	0
1.7104	-13.935	0.42649	7.1851	0	0	0	0
1.6591	-13.89	0.26881	7.2692	-0.61918	1.6019	0	0
1.6097	-13.848	0.11824	7.2864	0	0	-0.2335	0.63097
1.5676	-13.812	-0.015333	7.2455	0	0	0	0
