## Supplementary material for "How to control unpredictable others in court-net sports": Collegiate match data: u9_2_1.txt

-1.2982	-11.814	3.8321	11.138	0	0	-1.2982	-11.814
-1.2982	-11.814	3.8072	11.154	0	0	0	0
-1.2982	-11.814	3.8072	11.154	0	0	0	0
-1.3126	-11.839	3.8072	11.154	0	0	0	0
-1.3126	-11.839	3.8072	11.154	0	0	0	0
-1.3126	-11.839	3.8072	11.154	0	0	0	0
-1.3126	-11.839	3.8072	11.154	0	0	0	0
-1.3126	-11.839	3.8072	11.154	0	0	0	0
-1.3237	-11.809	3.8072	11.154	0	0	0	0
-1.3237	-11.809	3.7822	11.171	0	0	0	0
-1.3661	-11.801	3.8072	11.154	0	0	0	0
-1.3661	-11.801	3.8072	11.154	0	0	0	0
-1.3607	-11.857	3.8072	11.154	0	0	0	0
-1.3607	-11.857	3.8072	11.154	0	0	0	0
-1.3664	-11.883	3.8072	11.154	0	0	0	0
-1.3917	-11.879	3.8072	11.154	0	0	0	0
-1.3862	-11.933	3.8072	11.154	0	0	0	0
-1.3862	-11.933	3.7704	10.862	0	0	0	0
-1.3753	-12.041	3.6851	10.607	0	0	0	0
-1.3564	-12.149	3.6851	10.607	3.6851	10.607	0	0
-1.3486	-12.226	3.6851	10.607	0	0	0	0
-1.3706	-12.323	3.6464	10.944	0	0	0	0
-1.3923	-12.417	3.6215	10.96	0	0	0	0
-1.4002	-12.415	3.5467	11.01	0	0	0	0
-1.4082	-12.486	3.4466	11.076	0	0	0	0
-1.4262	-12.671	3.3712	11.125	0	0	0	0
-1.4311	-12.761	3.3712	11.125	0	0	0	0
-1.4682	-12.954	3.2956	11.175	0	0	0	0
-1.4595	-13.146	3.2199	11.225	0	0	0	0
-1.4873	-13.324	3.0876	10.997	0	0	0	0
-1.5083	-13.38	3.0119	11.047	0	0	0	0
-1.4861	-13.442	3.0166	11.359	0	0	0	0
-1.4693	-13.464	3.0166	11.359	0	0	0	0
-1.4693	-13.464	3.0166	11.359	0	0	0	0
-1.4668	-13.483	3.0166	11.359	0	0	0	0
-1.4575	-13.446	2.9911	11.376	0	0	0	0
-1.4482	-13.409	2.9911	11.376	0	0	0	0
-1.4052	-13.415	2.9911	11.376	0	0	0	0
-1.3956	-13.378	2.9911	11.376	0	0	0	0
-1.3457	-13.444	2.9911	11.376	0	0	0	0
-1.3435	-13.463	2.9911	11.376	0	0	0	0
-1.3298	-13.523	2.9911	11.376	0	0	0	0
-1.3029	-13.64	2.9911	11.376	0	0	0	0
-1.263	-13.755	2.9911	11.376	0	0	2.9911	11.376
-1.2531	-13.846	2.94	11.409	0	0	0	0
-1.2512	-13.864	2.8631	11.46	0	0	0	0
-1.2149	-13.956	2.8631	11.46	0	0	0	0
-1.2179	-13.989	2.8117	11.494	0	0	0	0
-1.2331	-13.97	2.8117	11.494	0	0	0	0
-1.2464	-13.968	2.6556	11.279	0	0	0	0
-1.2483	-13.951	2.6299	11.296	0	0	0	0
-1.257	-13.932	2.5532	11.664	0	0	0	0
-1.2589	-13.915	2.4497	11.413	0	0	0	0
-1.2474	-13.899	2.2942	11.515	0	0	0	0
-1.2377	-13.866	2.1153	11.317	0	0	0	0
-1.2317	-13.796	2.016	11.071	0	0	0	0
-1.1894	-13.748	1.9902	11.087	0	0	0	0
-1.176	-13.677	1.9385	11.121	0	0	0	0
-1.138	-13.646	1.8608	11.17	0	0	0	0
-1.0488	-13.565	1.8089	11.204	0	0	0	0
-0.89445	-13.493	1.7122	10.96	0	0	0	0
-0.71313	-13.502	1.6262	11.321	0	0	0	0
-0.57216	-13.581	1.6	11.337	0	0	0	0
-0.44113	-13.601	1.5383	11.689	0	0	0	0
-0.31758	-13.62	1.3786	11.793	0	0	0	0
-0.17416	-13.641	1.3252	11.827	0	0	0	0
-0.071516	-13.638	1.2984	11.844	0	0	0	0
0.081705	-13.585	1.2448	11.879	0	0	0	0
0.21234	-13.586	1.1911	11.914	0	0	0	0
0.41425	-13.559	1.1642	11.931	0	0	0	0
0.53637	-13.578	1.1373	11.949	0	0	0	0
0.66727	-13.521	1.0834	11.983	0	0	0	0
0.78935	-13.54	1.0023	12.036	0	0	0	0
1.0122	-13.614	1.0023	12.036	1.0122	-13.614	0	0
1.0855	-13.625	0.96021	12.385	0	0	0	0
1.2581	-13.652	0.88956	12.76	0	0	0	0
1.311	-13.66	0.88956	12.76	0	0	0	0
1.5298	-13.656	0.88956	12.76	0	0	0	0
1.6328	-13.653	0.88956	12.76	0	0	0	0
1.7478	-13.709	0.86183	12.778	0	0	0	0
1.8063	-13.719	0.86183	12.778	0	0	0	0
1.8193	-13.721	0.86183	12.778	0	0	0	0
1.8535	-13.668	0.88956	12.76	0	0	0	0
1.9918	-13.612	0.90139	13.087	0	0	0	0
2.0408	-13.56	0.8734	13.106	0	0	2.0408	-13.56
2.1763	-13.521	0.8734	13.106	0	0	0	0
2.2559	-13.554	0.81735	13.143	0	0	0	0
2.3874	-13.615	0.78928	13.162	0	0	0	0
2.4784	-13.669	0.78928	13.162	0	0	0	0
2.5875	-13.706	0.70489	13.218	0	0	0	0
2.671	-13.7	0.64847	13.255	0	0	0	0
2.7216	-13.728	0.64847	13.255	0	0	0	0
2.7667	-13.715	0.59194	13.293	0	0	0	0
2.7972	-13.759	0.53528	13.331	0	0	0	0
2.8035	-13.76	0.50691	13.35	0	0	0	0
2.8162	-13.762	0.52381	14.033	0	0	0	0
2.8692	-13.712	0.47403	14.425	0	0	0	0
2.8756	-13.713	0.42917	13.746	0	0	0	0
2.8756	-13.713	0.42917	13.746	0	0	0	0
2.8438	-13.708	0.42917	13.746	0	0	0	0
2.8134	-13.664	0.42917	13.746	0	0	0	0
2.7498	-13.634	0.40784	14.112	0	0	0	0
2.6854	-13.623	0.32053	14.171	0	0	0	0
2.5751	-13.645	0.23293	14.23	0	0	0	0
2.517	-13.695	0.13526	13.597	0	0	0	0
2.4084	-13.736	0.048747	13.654	0	0	0	0
2.3455	-13.784	-0.096063	13.751	0	0	0	0
2.2712	-13.848	-0.3294	13.906	0	0	0	0
2.2085	-13.857	-0.44761	14.335	0	0	0	0
2.1333	-13.864	-0.62396	14.102	0	0	0	0
2.0676	-13.928	-0.6536	14.122	0	0	0	0
2.0046	-13.918	-0.77246	14.201	0	0	0	0
1.9553	-13.929	-0.77246	14.201	0	0	0	0
1.9265	-13.961	-0.9461	13.969	0	0	0	0
1.895	-13.956	-1.1248	14.087	0	0	0	0
1.8887	-13.955	-1.2659	13.838	0	0	0	0
1.8194	-13.945	-1.505	13.994	0	0	0	0
1.7372	-13.932	-1.6132	13.726	0	0	0	0
1.6487	-13.864	-1.7929	13.843	0	0	0	0
1.4917	-13.765	-2.0184	13.654	0	0	0	0
1.3522	-13.724	-2.1689	13.751	0	0	0	0
1.2078	-13.702	-2.2596	13.809	-2.2596	13.809	0	0
1.1188	-13.669	-2.3617	13.544	0	0	0	0
0.96606	-13.645	-2.5429	13.659	0	0	0	0
0.89739	-13.557	-2.6644	13.736	0	0	0	0
0.80575	-13.62	-2.8476	13.852	0	0	-2.8476	13.852
0.76297	-13.633	-2.909	13.891	0	0	0	0
0.65793	-13.597	-3.0629	13.989	0	0	0	0
0.65119	-13.596	-3.1247	14.028	0	0	0	0
0.60414	-13.647	-3.1556	14.048	0	0	0	0
0.56388	-13.64	-3.2798	14.126	0	0	0	0
0.537	-13.636	-3.316	13.496	0	0	0	0
0.50845	-13.515	-3.316	13.496	0	0	0	0
0.43881	-13.445	-3.4062	13.876	0	0	0	0
0.37495	-13.374	-3.4372	13.896	0	0	0	0
0.2905	-13.279	-3.5309	13.63	0	0	0	0
0.20145	-13.223	-3.6555	14.365	0	0	0	0
0.17101	-13.133	-3.6545	13.707	0	0	0	0
0.17284	-12.982	-3.7187	14.405	0	0	0	0
0.1425	-12.865	-3.7819	14.445	0	0	0	0
0.12271	-12.816	-3.843	14.151	0	0	0	0
0.10387	-12.743	-3.843	14.151	0	0	0	0
0.041358	-12.615	-3.843	14.151	0	0	0	0
-0.014668	-12.676	-3.843	14.151	0	0	0	0
-0.088404	-12.592	-3.843	14.151	0	0	0	0
-0.15736	-12.581	-3.8719	13.842	0	0	0	0
-0.19443	-12.502	-3.9031	13.862	0	0	0	0
-0.29469	-12.411	-3.9031	13.862	0	0	0	0
-0.31065	-12.457	-3.9031	13.862	0	0	0	0
-0.35743	-12.424	-3.9031	13.862	0	0	0	0
-0.45963	-12.382	-3.9031	13.862	0	0	0	0
-0.60122	-12.382	-3.9031	13.862	0	0	0	0
-0.6732	-12.344	-3.8116	14.131	0	0	0	0
-0.82005	-12.243	-3.7488	14.092	0	0	0	0
-0.89785	-12.28	-3.6238	14.013	0	0	0	0
-1.1317	-12.339	-3.4386	13.573	0	0	0	0
-1.2091	-12.448	-3.2549	13.458	0	0	0	0
-1.3843	-12.418	-3.1635	13.401	0	0	0	0
-1.4689	-12.5	-3.0983	13.683	0	0	0	0
-1.5899	-12.527	-3.0371	13.644	0	0	0	0
-1.683	-12.582	-3.0371	13.644	0	0	0	0
-1.7866	-12.611	-2.9337	14.24	0	0	0	0
-1.8776	-12.619	-2.9027	14.22	0	0	0	0
-1.9368	-12.539	-2.7482	14.121	0	0	0	0
-1.9689	-12.487	-2.6036	13.697	0	0	0	0
-2.0374	-12.452	-2.4824	13.621	0	0	0	0
-2.1235	-12.365	-2.2416	13.468	0	0	0	0
-2.2475	-12.295	-2.1219	13.392	-2.2475	-12.295	0	0
-2.2969	-12.287	-2.0344	13.999	0	0	0	0
-2.4619	-12.184	-1.9436	13.94	0	0	0	0
-2.5674	-12.216	-1.7929	13.843	0	0	0	0
-2.6905	-12.17	-1.673	13.765	0	0	0	0
-2.743	-12.186	-1.6132	13.726	0	0	0	0
-2.743	-12.186	-1.4941	13.649	0	0	0	0
-2.7535	-12.209	-1.4151	13.935	0	0	0	0
-2.7619	-12.207	-1.4151	13.935	0	0	0	0
-2.7806	-12.229	-1.3553	13.896	0	0	0	0
-2.7993	-12.25	-1.3255	13.877	0	0	0	0
-2.7993	-12.25	-1.2957	13.857	0	0	0	0
-2.8913	-12.234	-1.2362	13.818	0	0	0	0
-2.9651	-12.197	-1.1472	13.76	0	0	0	0
-3.0171	-12.213	-1.0584	13.702	0	0	0	0
-3.1085	-12.173	-0.99944	13.664	0	0	-3.1085	-12.173
-3.1634	-12.063	-0.88184	13.587	0	0	0	0
-3.2043	-12.005	-0.82323	13.549	0	0	0	0
-3.2003	-11.903	-0.76857	13.852	0	0	0	0
-3.2226	-11.793	-0.65085	13.775	0	0	0	0
-3.2108	-11.714	-0.5629	13.717	0	0	0	0
-3.2167	-11.632	-0.5629	13.717	0	0	0	0
-3.2379	-11.46	-0.47524	13.659	0	0	0	0
-3.2542	-11.4	-0.44608	13.64	0	0	0	0
-3.2524	-11.342	-0.44608	13.64	0	0	0	0
-3.2524	-11.342	-0.44608	13.64	0	0	0	0
-3.1925	-11.468	-0.41696	13.621	0	0	0	0
-3.1845	-11.498	-0.35863	14.275	0	0	0	0
-3.125	-11.593	-0.30012	13.886	0	0	0	0
-3.0829	-11.656	-0.24286	13.506	0	0	0	0
-3.0829	-11.656	-0.096063	13.751	0	0	0	0
-3.0577	-11.687	-0.067038	13.731	0	0	0	0
-3.0046	-11.697	0.077615	13.635	0	0	0	0
-2.9894	-11.589	0.19817	13.901	0	0	0	0
-2.9464	-11.625	0.37161	13.785	0	0	0	0
-2.9286	-11.628	0.4579	13.727	0	0	0	0
-2.8753	-11.638	0.61998	14.325	0	0	0	0
-2.7888	-11.681	0.73616	14.245	0	0	0	0
-2.7054	-11.751	0.76512	14.225	0	0	0	0
-2.6404	-11.816	0.79405	14.206	0.79405	14.206	0	0
-2.5569	-11.777	0.93824	14.107	0	0	0	0
-2.4787	-11.791	0.98002	14.44	0	0	0	0
-2.3692	-11.838	1.0816	14.009	0	0	0	0
-2.2539	-11.964	1.2527	13.891	0	0	0	0
-2.1642	-12.006	1.44	14.122	0	0	0	0
-2.0707	-12.074	1.5729	13.321	0	0	0	0
-2.0034	-12.137	1.7034	13.583	0	0	0	0
-1.941	-12.224	1.7592	13.544	0	0	0	0
-1.799	-12.372	2.2285	13.223	0	0	0	0
-1.7559	-12.451	2.336	13.502	0	0	0	0
-1.7159	-12.458	2.4184	13.445	0	0	0	0
-1.717	-12.506	2.4732	13.407	0	0	0	0
-1.6931	-12.51	2.5006	13.388	0	0	0	0
-1.6646	-12.491	2.6369	13.293	0	0	0	0
-1.6519	-12.469	2.6369	13.293	0	0	2.6369	13.293
-1.636	-12.472	2.6641	13.275	0	0	0	0
-1.636	-12.472	2.6641	13.275	0	0	0	0
-1.6009	-12.501	2.7183	13.237	0	0	0	0
-1.6009	-12.501	2.7183	13.237	0	0	0	0
-1.5963	-12.596	2.7454	13.218	0	0	0	0
-1.62	-12.592	2.7454	13.218	0	0	0	0
-1.6105	-12.663	2.8569	13.497	0	0	0	0
-1.6043	-12.71	2.8569	13.497	0	0	0	0
-1.5921	-12.802	2.8569	13.497	0	0	0	0
-1.5921	-12.802	2.8569	13.497	0	0	0	0
-1.5982	-12.756	2.9113	13.459	0	0	0	0
-1.5982	-12.756	2.9074	13.106	0	0	0	0
-1.5982	-12.756	2.9074	13.106	0	0	0	0
-1.6542	-12.679	2.9074	13.106	0	0	0	0
-1.662	-12.678	2.9074	13.106	0	0	0	0
-1.6921	-12.627	2.9074	13.106	0	0	0	0
-1.7225	-12.575	2.9074	13.106	0	0	0	0
-1.8405	-12.461	2.8234	12.815	0	0	0	0
-1.9288	-12.349	2.8265	13.162	0	0	0	0
-1.9574	-12.271	2.8265	13.162	0	0	0	0
-2.0361	-12.182	2.8265	13.162	0	0	0	0
-2.1321	-12.14	2.8265	13.162	0	0	0	0
-2.1918	-12.079	2.7995	13.181	0	0	0	0
-2.2319	-11.994	2.6641	13.275	0	0	0	0
-2.2471	-11.913	2.6369	13.293	0	0	0	0
-2.2936	-11.797	2.5277	13.018	0	0	0	0
-2.3129	-11.739	2.4194	13.092	0	0	0	0
-2.3258	-11.626	2.365	13.129	0	0	0	0
-2.3258	-11.626	2.2285	13.223	0	0	0	0
-2.3258	-11.626	2.1463	13.279	0	0	0	0
-2.3258	-11.626	2.1463	13.279	0	0	0	0
-2.3423	-11.539	2.0087	13.373	0	0	0	0
-2.3762	-11.359	1.9535	13.411	0	0	0	0
-2.3343	-11.157	1.9535	13.411	0	0	0	0
-2.3146	-11.068	1.7741	12.843	0	0	0	0
-2.2013	-10.996	1.7467	12.861	0	0	0	0
-2.1801	-10.905	1.692	12.898	0	0	0	0
-2.1775	-10.808	1.6646	12.916	0	0	0	0
-2.1545	-10.78	1.6372	12.935	0	0	0	0
-2.123	-10.687	1.5451	13.34	0	0	0	0
-2.077	-10.561	1.5634	13.679	0	0	0	0
-2.0247	-10.469	1.4226	13.775	0	0	0	0
-1.9862	-10.407	1.4226	13.775	0	0	0	0
-1.9569	-10.413	1.4226	13.775	0	0	0	0
-1.9276	-10.419	1.3378	13.833	0	0	0	0
-1.8934	-10.391	1.3378	13.833	0	0	0	0
-1.8735	-10.324	1.3095	13.853	0	0	0	0
-1.8534	-10.256	1.2811	13.872	-1.8534	-10.256	0	0
-1.8435	-10.258	1.2527	13.891	0	0	0	0
-1.8025	-10.121	1.2527	13.891	0	0	0	0
-1.7861	-10.012	1.2527	13.891	0	0	0	0
-1.8038	-9.7779	1.2527	13.891	0	0	0	0
-1.7398	-9.6334	1.2372	13.549	0	0	-1.7398	-9.6334
-1.6682	-9.4455	1.1958	13.93	0	0	0	0
-1.6264	-9.2445	1.1958	13.93	0	0	0	0
-1.5318	-9.1367	1.1102	13.989	0	0	0	0
-1.4497	-9.1119	1.1102	13.989	0	0	0	0
-1.3887	-8.9486	1.0244	14.048	0	0	0	0
-1.3202	-9.0095	0.96698	14.087	0	0	0	0
-1.2802	-8.9741	0.90947	14.127	0	0	0	0
-1.2492	-8.7995	0.82295	14.186	0	0	0	0
-1.2174	-8.6201	0.82295	14.186	0	0	0	0
-1.1818	-8.4851	0.82295	14.186	0	0	0	0
-1.1061	-8.455	0.82295	14.186	0	0	0	0
-1.0862	-8.4111	0.79405	14.206	0	0	0	0
-1.008	-8.1812	0.73616	14.245	0	0	0	0
-0.97827	-8.0864	0.72553	13.896	0	0	0	0
-0.90795	-7.8424	0.66805	13.935	0	0	0	0
-0.88071	-7.6328	0.67813	14.285	0	0	0	0
-0.7758	-7.6051	0.63927	13.955	0	0	0	0
-0.7074	-7.5118	0.66805	13.935	0	0	0	0
-0.67526	-7.3502	0.69681	13.916	0	0	0	0
-0.64132	-7.2437	0.75422	13.877	0	0	0	0
-0.58249	-7.1423	0.85693	13.459	0	0	0	0
-0.51059	-7.0429	0.89722	13.78	0	0	0	0
-0.43829	-6.8193	1.0678	13.664	0	0	0	0
-0.31394	-6.7295	1.3257	14.201	0	0	0	0
-0.3135	-6.6031	1.3829	14.161	0	0	0	0
-0.22449	-6.4999	1.4508	13.756	0	0	0	0
-0.17239	-6.3844	1.5253	14.063	0	0	0	0
-0.14605	-6.326	1.6103	14.004	0	0	0	0
-0.091614	-6.1406	1.7592	13.544	0	0	0	0
-0.091614	-6.1406	1.8981	13.449	0	0	0	0
-0.065846	-6.1481	2.0828	14.038	0	0	0	0
-0.065846	-6.1481	2.1948	13.96	0	0	0	0
-0.040103	-6.1556	2.4444	14.151	0	0	0	0
-0.027241	-6.1594	2.5003	14.112	0	0	0	0
-0.014385	-6.1632	2.5838	14.053	2.5838	14.053	0	0
-0.001536	-6.1669	2.6394	14.014	0	0	0	0
0.024145	-6.1745	2.9195	14.186	0	0	0	0
0.024145	-6.1745	3.0853	14.068	0	0	0	0
0.066302	-6.0502	3.25	13.95	0	0	3.25	13.95
0.094114	-5.9893	3.332	13.892	0	0	0	0
0.15887	-6.0085	3.4408	13.814	0	0	0	0
0.18237	-6.0845	3.4679	13.795	0	0	0	0
0.20809	-6.0921	3.5762	13.717	0	0	0	0
0.24144	-6.2381	3.6302	13.679	0	0	0	0
0.29231	-6.253	3.6571	13.66	0	0	0	0
0.28678	-6.3851	3.6571	13.66	0	0	0	0
0.30786	-6.1899	3.7109	13.621	0	0	0	0
0.29511	-6.1861	3.6989	13.265	0	0	0	0
0.29511	-6.1861	3.6989	13.265	0	0	0	0
0.29511	-6.1861	3.8853	13.867	0	0	0	0
0.29511	-6.1861	3.9123	13.848	0	0	0	0
0.29511	-6.1861	3.966	13.809	0	0	0	0
0.29511	-6.1861	3.966	13.809	0	0	0	0
0.29231	-6.253	3.966	13.809	0	0	0	0
0.29793	-6.1186	3.966	13.809	0	0	0	0
0.29793	-6.1186	4.0197	13.77	0	0	0	0
0.29793	-6.1186	4.0465	13.751	0	0	0	0
0.29793	-6.1186	4.0046	13.412	0	0	0	0
0.33935	-6.062	4.0046	13.412	0	0	0	0
0.34239	-5.9935	3.9515	13.449	0	0	0	0
0.34239	-5.9935	3.9515	13.449	0	0	0	0
0.40682	-6.0127	3.9108	13.116	0	0	0	0
0.41969	-6.0166	3.9898	13.06	0.41969	-6.0166	0	0
0.43255	-6.0204	3.9898	13.06	0	0	0	0
0.48393	-6.0357	3.9898	13.06	0	0	0	0
0.49676	-6.0395	3.9898	13.06	0	0	0	0
0.49676	-6.0395	3.9108	13.116	0	0	0	0
0.49676	-6.0395	3.9108	13.116	0	0	0	0
0.49676	-6.0395	3.858	13.153	0	0	0	0
0.49676	-6.0395	3.6235	12.611	0	0	0	0
0.50958	-6.0433	3.5449	12.665	0	0	0	0
0.54301	-5.9132	3.5187	12.683	0	0	0	0
0.56883	-5.9209	3.3606	12.793	0	0	0	0
0.6204	-5.9364	3.2212	12.543	0	0	0	0
0.6204	-5.9364	3.0523	11.984	0	0	0	0
0.65053	-5.8746	3.0313	12.332	0	0	0	0
0.68089	-5.8124	2.9221	12.071	0	0	0.68089	-5.8124
0.74563	-5.832	2.7886	11.832	0	0	0	0
0.79957	-5.6307	2.7105	11.884	0	0	0	0
0.85721	-5.5746	2.5536	11.988	0	0	0	0
0.88895	-5.51	2.3979	11.447	0	0	0	0
0.90399	-5.6628	2.216	11.566	0	0	0	0
0.95605	-5.6788	1.907	11.451	0	0	0	0
0.95605	-5.6788	1.8022	11.519	0	0	0	0
1.0463	-5.5588	1.6523	11.304	0	0	0	0
1.0463	-5.5588	1.6	11.337	0	0	0	0
1.1314	-5.3589	1.5475	11.371	0	0	0	0
1.2453	-5.1627	1.4422	11.438	0	0	0	0
1.3119	-5.1839	1.3584	10.882	0	0	0	0
1.3232	-5.3428	1.2804	10.931	0	0	0	0
1.3916	-5.2094	1.1759	10.996	0	0	0	0
1.4209	-5.0609	1.1771	11.608	-4.046	10.7	0	0
1.4793	-5.1589	1.0973	11.046	0	0	-3.9161	9.0933
