## Supplementary material for "How to control unpredictable others in court-net sports": Collegiate match data: u9_4_1.txt

-0.63091	12.766	2.2328	-12.763	0	0	-0.63073	12.705
-0.63073	12.754	2.2331	-12.763	0	0	0	0
-0.6367	12.765	2.2331	-12.763	0	0	0	0
-0.65032	12.794	2.2324	-12.763	0	0	0	0
-0.67223	12.821	2.2307	-12.763	0	0	0	0
-0.70151	12.822	2.2277	-12.764	0	0	0	0
-0.73529	12.774	2.2229	-12.766	0	0	0	0
-0.76931	12.664	2.2167	-12.768	0	0	0	0
-0.79907	12.496	2.2099	-12.77	0	0	0	0
-0.82097	12.294	2.2037	-12.773	0	0	0	0
-0.83331	12.085	2.2	-12.775	0	0	0	0
-0.83692	11.895	2.2012	-12.773	0	0	0	0
-0.83446	11.74	2.2101	-12.765	0.39177	-2.2832	0	0
-0.82854	11.625	2.2294	-12.749	0	0	0	0
-0.82063	11.545	2.2611	-12.727	0	0	0	0
-0.81107	11.487	2.3058	-12.7	0	0	0	0
-0.79976	11.441	2.3624	-12.672	0	0	0	0
-0.78672	11.405	2.4275	-12.65	0	0	0	0
-0.77232	11.384	2.4964	-12.637	0	0	0	0
-0.75686	11.387	2.5636	-12.634	0	0	0	0
-0.74021	11.42	2.6242	-12.64	0	0	0	0
-0.72234	11.478	2.6741	-12.651	0	0	0	0
-0.70411	11.551	2.7114	-12.664	0	0	0	0
-0.68717	11.624	2.737	-12.674	0	0	0	0
-0.67284	11.687	2.754	-12.68	0	0	0	0
-0.66137	11.735	2.7669	-12.68	0	0	0	0
-0.65186	11.77	2.7808	-12.674	0	0	0	0
-0.64266	11.798	2.8005	-12.661	0	0	0	0
-0.6321	11.827	2.83	-12.641	0	0	0	0
-0.61921	11.863	2.8713	-12.618	0	0	0	0
-0.60423	11.91	2.9235	-12.593	0	0	1.013	-3.0073
-0.58801	11.972	2.9829	-12.569	0	0	0	0
-0.57077	12.053	3.0449	-12.546	0	0	0	0
-0.55177	12.165	3.1056	-12.526	0	0	0	0
-0.53029	12.313	3.1635	-12.508	0	0	0	0
-0.50691	12.495	3.2186	-12.489	0	0	0	0
-0.48379	12.694	3.2715	-12.468	0	0	0	0
-0.46366	12.88	3.3215	-12.445	0	0	0	0
-0.44828	13.025	3.3683	-12.42	0	0	0	0
-0.4378	13.113	3.4117	-12.397	0	0	0	0
-0.43118	13.143	3.4517	-12.375	0	0	0	0
-0.42692	13.125	3.4873	-12.355	0	0	0	0
-0.42361	13.079	3.5163	-12.335	0	0	0	0
-0.42034	13.025	3.5353	-12.315	0	0	0	0
-0.41696	12.978	3.5407	-12.294	0	0	0	0
-0.41434	12.943	3.529	-12.272	0	0	0	0
-0.41459	12.922	3.4967	-12.248	0	0	0	0
-0.42119	12.912	3.4414	-12.225	0	0	0	0
-0.43883	12.908	3.364	-12.206	0	0	0	0
-0.47269	12.903	3.2701	-12.195	0	0	0	0
-0.52703	12.894	3.1682	-12.193	0	0	0	0
-0.60318	12.874	3.0662	-12.199	0	0	0	0
-0.69828	12.842	2.9683	-12.21	0	0	0	0
-0.80637	12.796	2.8745	-12.225	0	0	0	0
-0.92081	12.739	2.7827	-12.242	0	0	0	0
-1.0355	12.679	2.6901	-12.261	0	0	0	0
-1.1454	12.632	2.5934	-12.284	0	0	0	0
-1.2472	12.608	2.4896	-12.313	0	0	0	0
-1.3402	12.613	2.3776	-12.353	0	0	0	0
-1.4257	12.645	2.2594	-12.406	0	0	0	0
-1.5053	12.703	2.1393	-12.47	-0.55975	2.5163	0	0
-1.5783	12.777	2.0225	-12.541	0	0	0	0
-1.6432	12.849	1.9138	-12.614	0	0	0	0
-1.6997	12.901	1.816	-12.686	0	0	0	0
-1.7505	12.921	1.7294	-12.751	0	0	0	0
-1.7996	12.909	1.6514	-12.806	0	0	0	0
-1.8497	12.871	1.5775	-12.85	0	0	0	0
-1.9015	12.817	1.503	-12.884	0	0	0	0
-1.9548	12.762	1.4251	-12.91	0	0	0	0
-2.0095	12.722	1.3422	-12.932	0	0	-1.987	12.595
-2.065	12.71	1.2546	-12.953	0	0	0	0
-2.1197	12.724	1.1644	-12.974	0	0	0	0
-2.1715	12.76	1.0748	-12.997	0	0	0	0
-2.2183	12.805	0.98938	-13.021	0	0	0	0
-2.2586	12.845	0.91099	-13.046	0	0	0	0
-2.2911	12.868	0.8409	-13.071	0	0	0	0
-2.3156	12.87	0.77919	-13.094	0	0	0	0
-2.3328	12.858	0.72518	-13.114	0	0	0	0
-2.3444	12.839	0.67726	-13.13	0	0	0	0
-2.3516	12.82	0.63229	-13.141	0	0	0	0
-2.3553	12.802	0.58552	-13.148	0	0	0	0
-2.3548	12.786	0.53136	-13.151	0	0	0	0
-2.348	12.771	0.46474	-13.152	0	0	0	0
-2.3311	12.76	0.38272	-13.157	0	0	0	0
-2.2997	12.755	0.2858	-13.169	0	0	0	0
-2.2499	12.763	0.17821	-13.192	0	0	0	0
-2.1799	12.79	0.066981	-13.223	0	0	0	0
-2.091	12.846	-0.040602	-13.259	0	0	0	0
-1.987	12.932	-0.14031	-13.298	0	0	0	0
-1.8729	13.044	-0.23225	-13.338	0	0	0	0
-1.7544	13.176	-0.3201	-13.376	0	0	0	0
-1.6368	13.317	-0.40953	-13.413	0	0	0	0
-1.524	13.453	-0.50611	-13.453	0	0	0	0
-1.4173	13.559	-0.61334	-13.5	0	0	0	0
-1.3146	13.612	-0.73185	-13.554	0	0	0	0
-1.2124	13.605	-0.85916	-13.614	0	0	0	0
-1.1071	13.544	-0.98966	-13.676	0	0	0	0
-0.9969	13.455	-1.1156	-13.736	0	0	0	0
-0.88189	13.368	-1.2289	-13.789	0	0	0	0
-0.76495	13.305	-1.3234	-13.835	0	0	0	0
-0.65141	13.274	-1.3967	-13.871	-1.473	-13.902	0	0
-0.54701	13.271	-1.4512	-13.892	0	0	0	0
-0.45497	13.292	-1.493	-13.898	0	0	0	0
-0.37463	13.33	-1.5296	-13.889	0	0	0	0
-0.30266	13.37	-1.5676	-13.868	0	0	0	0
-0.23552	13.394	-1.6114	-13.841	0	0	0	0
-0.17114	13.382	-1.6626	-13.815	0	0	0	0
-0.10858	13.33	-1.7213	-13.796	0	0	-1.7045	-13.771
-0.046795	13.26	-1.7863	-13.791	0	0	0	0
0.015864	13.204	-1.8564	-13.806	0	0	0	0
0.081984	13.19	-1.93	-13.843	0	0	0	0
0.15425	13.226	-2.0053	-13.903	0	0	0	0
0.2331	13.301	-2.0806	-13.982	0	0	0	0
0.31542	13.392	-2.1542	-14.069	0	0	0	0
0.39613	13.476	-2.2244	-14.153	0	0	0	0
0.47103	13.538	-2.2904	-14.221	0	0	0	0
0.53778	13.573	-2.3522	-14.269	0	0	0	0
0.59495	13.585	-2.4108	-14.294	0	0	0	0
0.6409	13.584	-2.4673	-14.3	0	0	0	0
0.67468	13.579	-2.5217	-14.29	0	0	0	0
0.69819	13.577	-2.5728	-14.271	0	0	0	0
0.71691	13.579	-2.6186	-14.248	0	0	0	0
0.73816	13.579	-2.6571	-14.225	0	0	0	0
0.76821	13.569	-2.6865	-14.208	0	0	0	0
0.81014	13.536	-2.7062	-14.199	0	0	0	0
0.86335	13.471	-2.7167	-14.199	0	0	0	0
0.92468	13.379	-2.7194	-14.209	0	0	0	0
0.98975	13.275	-2.7165	-14.225	0	0	0	0
1.0545	13.179	-2.7113	-14.246	0	0	0	0
1.117	13.103	-2.7077	-14.268	0	0	0	0
1.1771	13.053	-2.7087	-14.287	0	0	0	0
1.2353	13.029	-2.715	-14.302	0	0	0	0
1.2898	13.02	-2.7237	-14.308	0	0	0	0
1.3377	13.022	-2.7295	-14.305	0	0	0	0
1.3767	13.044	-2.726	-14.292	0	0	0	0
1.4061	13.089	-2.7074	-14.269	0	0	0	0
1.4257	13.145	-2.6704	-14.237	0	0	0	0
1.4351	13.182	-2.6143	-14.203	0	0	0	0
1.4337	13.18	-2.5408	-14.17	0	0	0	0
1.4216	13.127	-2.4526	-14.145	0	0	0	0
1.3993	13.032	-2.353	-14.131	0	0	0	0
1.3687	12.912	-2.2462	-14.131	0	0	0	0
1.3327	12.79	-2.137	-14.143	0	0	0	0
1.2941	12.679	-2.0301	-14.164	0	0	0	0
1.2545	12.585	-1.9291	-14.19	0	0	0	0
1.2142	12.5	-1.8366	-14.217	0	0	0	0
1.1737	12.417	-1.7541	-14.243	0	0	0	0
1.1333	12.341	-1.6817	-14.264	0	0	0	0
1.0928	12.275	-1.6179	-14.277	0	0	0	0
1.0505	12.216	-1.5588	-14.282	0	0	0	0
1.004	12.163	-1.5001	-14.276	0	0	0	0
0.95131	12.121	-1.4375	-14.26	0	0	0	0
0.89123	12.102	-1.3685	-14.235	0	0	0	0
0.82379	12.12	-1.2923	-14.204	0	0	0	0
0.74956	12.179	-1.2094	-14.172	0	0	0	0
0.67017	12.274	-1.1207	-14.143	0	0	0	0
0.58896	12.396	-1.0268	-14.121	0	0	0	0
0.5099	12.536	-0.92928	-14.108	0	0	0	0
0.43615	12.679	-0.83061	-14.105	0	0	0	0
0.36963	12.808	-0.73384	-14.112	0	0	0	0
0.31128	12.916	-0.64224	-14.13	0	0	0	0
0.26121	13.007	-0.55956	-14.153	0	0	0	0
0.2185	13.08	-0.48977	-14.176	0	0	0	0
0.18118	13.133	-0.4364	-14.195	0	0	0	0
0.14615	13.158	-0.40157	-14.205	0	0	0	0
0.10921	13.154	-0.38551	-14.201	0	0	0	0
0.066111	13.123	-0.38669	-14.181	0	0	0	0
0.014971	13.069	-0.40214	-14.149	0	0	0	0
-0.042183	13	-0.42807	-14.11	0	0	0	0
-0.10034	12.916	-0.46066	-14.072	0	0	0	0
-0.1543	12.815	-0.49639	-14.044	0	0	0	0
-0.20115	12.693	-0.53186	-14.032	0	0	0	0
-0.24102	12.558	-0.56382	-14.037	0	0	0	0
-0.2761	12.437	-0.58988	-14.057	0	0	0	0
-0.30895	12.358	-0.60866	-14.085	0	0	0	0
-0.34168	12.348	-0.61953	-14.114	0	0	0	0
-0.37603	12.418	-0.62209	-14.138	0	0	0	0
-0.41315	12.547	-0.61557	-14.154	0	0	0	0
-0.45244	12.684	-0.59862	-14.161	0	0	0	0
-0.49183	12.767	-0.56998	-14.163	0	0	0	0
-0.52957	12.764	-0.52961	-14.163	0	0	0	0
-0.56505	12.686	-0.47949	-14.166	0	0	0	0
-0.59816	12.565	-0.42331	-14.176	0	0	0	0
-0.62854	12.424	-0.36547	-14.194	0	0	0	0
-0.6557	12.276	-0.30987	-14.221	-0.65808	12.375	0	0
-0.6794	12.13	-0.25937	-14.255	0	0	0	0
-0.69936	11.996	-0.21604	-14.295	0	0	0	0
-0.71495	11.879	-0.1814	-14.335	0	0	0	0
-0.72567	11.781	-0.15621	-14.371	0	0	0	0
-0.7318	11.698	-0.14013	-14.401	0	0	0	0
-0.73435	11.628	-0.13178	-14.424	0	0	0	0
-0.73458	11.573	-0.1292	-14.44	0	0	0	0
-0.73367	11.533	-0.1304	-14.448	0	0	0	0
-0.7326	11.506	-0.1338	-14.448	0	0	0	0
-0.73213	11.488	-0.1385	-14.439	0	0	0	0
-0.73291	11.476	-0.14439	-14.423	0	0	0	0
-0.73545	11.473	-0.15196	-14.398	0	0	0	0
-0.74001	11.48	-0.16202	-14.369	0	0	-0.73006	11.197
-0.74654	11.5	-0.17534	-14.339	0	0	0	0
-0.75478	11.528	-0.19256	-14.312	0	0	0	0
-0.76461	11.557	-0.21411	-14.292	0	0	0	0
-0.776	11.581	-0.24007	-14.279	0	0	0	0
-0.78866	11.591	-0.26995	-14.271	0	0	0	0
-0.80225	11.578	-0.3029	-14.264	0	0	0	0
-0.81698	11.531	-0.33844	-14.254	0	0	0	0
-0.83369	11.442	-0.3774	-14.237	0	0	0	0
-0.85296	11.305	-0.42219	-14.213	0	0	0	0
-0.87431	11.12	-0.47536	-14.182	0	0	0	0
-0.89532	10.896	-0.53741	-14.152	0	0	0	0
-0.91117	10.652	-0.60587	-14.13	0	0	0	0
-0.91548	10.414	-0.67616	-14.125	0	0	0	0
-0.9028	10.2	-0.74323	-14.139	0	0	0	0
-0.87054	10.019	-0.80331	-14.173	0	0	0	0
-0.81917	9.8814	-0.8549	-14.225	0	0	0	0
-0.75146	9.8053	-0.89837	-14.289	0	0	0	0
-0.67195	9.8026	-0.9349	-14.357	0	0	0	0
-0.58695	9.8643	-0.96585	-14.421	0	0	0	0
-0.50299	9.959	-0.99322	-14.475	0	0	0	0
-0.42424	10.046	-1.02	-14.515	0	0	0	0
-0.35207	10.096	-1.0501	-14.542	0	0	0	0
-0.28658	10.104	-1.0875	-14.561	0	0	0	0
-0.22758	10.082	-1.1356	-14.577	0	0	0	0
-0.17438	10.042	-1.1961	-14.595	-1.1678	-14.539	0	0
-0.12592	9.9862	-1.2686	-14.621	0	0	0	0
-0.08167	9.9169	-1.3509	-14.657	0	0	0	0
-0.041861	9.8416	-1.44	-14.706	0	0	0	0
-0.006545	9.7691	-1.5331	-14.766	0	0	0	0
0.025621	9.703	-1.6268	-14.834	0	0	0	0
0.057531	9.6403	-1.7184	-14.903	0	0	0	0
0.092369	9.5744	-1.8053	-14.967	0	0	0	0
0.13187	9.5012	-1.8858	-15.023	0	0	0	0
0.17547	9.4276	-1.9588	-15.068	0	0	0	0
0.22107	9.3742	-2.0243	-15.103	0	0	0	0
0.267	9.3649	-2.0824	-15.131	0	0	0	0
0.31319	9.4085	-2.1338	-15.149	0	0	0	0
0.36071	9.494	-2.1803	-15.16	0	0	0	0
0.41058	9.6012	-2.2251	-15.163	0	0	0	0
0.46352	9.7143	-2.2711	-15.159	0	0	0	0
0.51974	9.8247	-2.3202	-15.152	0	0	0	0
0.57871	9.9313	-2.3731	-15.143	0	0	-2.3722	-15.114
0.63915	10.044	-2.4298	-15.136	0	0	0	0
0.69887	10.179	-2.4902	-15.132	0	0	0	0
0.75414	10.337	-2.5537	-15.134	0	0	0	0
0.80024	10.497	-2.6197	-15.145	0	0	0	0
0.83385	10.63	-2.6877	-15.164	0	0	0	0
0.85448	10.723	-2.758	-15.191	0	0	0	0
0.86365	10.778	-2.8316	-15.224	0	0	0	0
0.8634	10.81	-2.9081	-15.26	0	0	0	0
0.85525	10.836	-2.9852	-15.296	0	0	0	0
0.83996	10.86	-3.0589	-15.327	0	0	0	0
0.81807	10.879	-3.1258	-15.352	0	0	0	0
0.79118	10.884	-3.184	-15.37	0	0	0	0
0.76253	10.869	-3.2333	-15.381	0	0	0	0
0.73608	10.841	-3.274	-15.387	0	0	0	0
0.71491	10.817	-3.3068	-15.39	0	0	0	0
0.70062	10.816	-3.3335	-15.393	0	0	0	0
0.69333	10.853	-3.3573	-15.397	0	0	0	0
0.69218	10.929	-3.3823	-15.4	0	0	0	0
0.69583	11.037	-3.4121	-15.4	0	0	0	0
0.70296	11.158	-3.448	-15.393	0	0	0	0
0.71263	11.28	-3.4875	-15.377	0	0	0	0
0.72449	11.404	-3.5249	-15.349	0	0	0	0
0.73887	11.543	-3.5526	-15.308	0	0	0	0
0.7569	11.718	-3.5634	-15.254	0	0	0	0
0.77981	11.952	-3.5511	-15.187	0	0	0	0
0.80768	12.249	-3.5133	-15.112	0	0	0	0
0.83805	12.585	-3.4517	-15.034	0	0	0	0
0.8661	12.912	-3.3716	-14.961	0	0	0	0
0.88656	13.19	-3.2795	-14.897	0	0	0	0
0.89583	13.405	-3.1811	-14.843	0	0	0	0
0.89269	13.565	-3.0826	-14.798	0	0	0	0
0.87825	13.679	-2.9889	-14.76	0	0	0	0
0.85563	13.748	-2.9021	-14.726	0	0	0	0
0.82867	13.767	-2.8198	-14.695	0	0	0	0
0.79991	13.746	-2.7372	-14.665	0	0	0	0
0.76987	13.703	-2.6495	-14.632	0	0	0	0
0.73801	13.654	-2.5537	-14.594	0	0	0	0
0.7045	13.601	-2.4502	-14.55	0	0	0	0
0.67119	13.54	-2.3426	-14.503	0.63635	13.505	0	0
0.6408	13.468	-2.2366	-14.457	0	0	0	0
0.61517	13.393	-2.1372	-14.415	0	0	0	0
0.59454	13.328	-2.0467	-14.378	0	0	0	0
0.57842	13.295	-1.9647	-14.348	0	0	0	0
0.56654	13.311	-1.8902	-14.324	0	0	0	0
0.55917	13.384	-1.822	-14.305	0	0	0	0
0.5564	13.5	-1.7592	-14.288	0	0	0	0
0.55755	13.628	-1.7001	-14.271	0	0	0	0
0.56136	13.739	-1.6424	-14.253	0	0	0	0
0.56641	13.817	-1.5838	-14.232	0	0	0	0
0.57111	13.863	-1.5237	-14.21	0	0	0	0
0.5734	13.883	-1.4633	-14.19	0	0	0.58792	13.881
0.57094	13.88	-1.4045	-14.177	0	0	0	0
0.56197	13.856	-1.3492	-14.171	0	0	0	0
0.54625	13.82	-1.2981	-14.174	0	0	0	0
0.52565	13.781	-1.2519	-14.182	0	0	0	0
0.50372	13.756	-1.2112	-14.193	0	0	0	0
0.48411	13.753	-1.1759	-14.201	0	0	0	0
0.46916	13.778	-1.1455	-14.202	0	0	0	0
0.45988	13.825	-1.1189	-14.193	0	0	0	0
0.45674	13.884	-1.0944	-14.171	0	0	0	0
0.45993	13.938	-1.0691	-14.132	0	0	0	0
0.46904	13.976	-1.0392	-14.076	0	0	0	0
0.48234	13.993	-1.0007	-14.003	0	0	0	0
0.49638	13.986	-0.94977	-13.919	0	0	0	0
0.50617	13.96	-0.88238	-13.83	0	0	0	0
0.50631	13.919	-0.79546	-13.746	0	0	0	0
0.49262	13.87	-0.68849	-13.674	0	0	0	0
0.46404	13.824	-0.56496	-13.623	0	0	0	0
0.4231	13.791	-0.43156	-13.599	0	0	0	0
0.37446	13.776	-0.29578	-13.6	0	0	0	0
0.32286	13.779	-0.16314	-13.623	0	0	0	0
0.27246	13.794	-0.036228	-13.661	0	0	0	0
0.2275	13.815	0.083861	-13.706	0	0	0	0
0.19185	13.837	0.19594	-13.753	0	0	0	0
0.16713	13.855	0.29937	-13.797	0	0	0	0
0.15207	13.868	0.39522	-13.834	0	0	0	0
0.14363	13.876	0.48597	-13.865	0	0	0	0
0.13832	13.882	0.5733	-13.892	0	0	0	0
0.13299	13.888	0.65577	-13.918	0.6874	-13.839	0	0
0.12535	13.894	0.72918	-13.944	0	0	0	0
0.11454	13.902	0.78949	-13.97	0	0	0	0
0.1014	13.911	0.83522	-13.992	0	0	0	0
0.088083	13.921	0.868	-14.008	0	0	0	0
0.076656	13.929	0.89182	-14.018	0	0	0	0
0.068121	13.935	0.91148	-14.021	0	0	0	0
0.062395	13.939	0.93095	-14.021	0	0	0	0
0.058845	13.939	0.95218	-14.02	0	0	0	0
0.056768	13.936	0.97496	-14.025	0	0	0.99611	-13.948
0.055692	13.93	0.99789	-14.038	0	0	0	0
0.055559	13.918	1.0197	-14.064	0	0	0	0
0.056814	13.9	1.0395	-14.101	0	0	0	0
0.060393	13.879	1.0571	-14.146	0	0	0	0
0.067595	13.859	1.0728	-14.196	0	0	0	0
0.079724	13.846	1.0873	-14.245	0	0	0	0
0.097555	13.845	1.1014	-14.293	0	0	0	0
0.12102	13.859	1.1157	-14.337	0	0	0	0
0.1493	13.887	1.13	-14.377	0	0	0	0
0.1807	13.928	1.1437	-14.412	0	0	0	0
0.2128	13.976	1.1554	-14.441	0	0	0	0
0.24369	14.017	1.1638	-14.461	0	0	0	0
0.27342	14.035	1.1681	-14.473	0	0	0	0
0.30375	14.026	1.1679	-14.479	0	0	0	0
0.33671	13.992	1.1637	-14.48	0	0	0	0
0.37389	13.946	1.1565	-14.476	0	0	0	0
0.41683	13.898	1.1472	-14.469	0	0	0	0
0.46681	13.854	1.1363	-14.459	0	0	0	0
0.52433	13.815	1.1237	-14.445	0	0	0	0
0.58883	13.786	1.1083	-14.428	0	0	0	0
0.6584	13.781	1.088	-14.406	0	0	0	0
0.72941	13.811	1.0602	-14.381	0	0	0	0
0.7974	13.868	1.0221	-14.353	0	0	0	0
0.85914	13.932	0.97166	-14.324	0	0	0	0
0.91409	13.984	0.90778	-14.296	0	0	0	0
0.96397	14.013	0.83111	-14.273	0	0	0	0
1.0114	14.02	0.74529	-14.255	0.97284	13.996	0	0
1.0588	14.006	0.65654	-14.243	0	0	0	0
1.1074	13.975	0.57094	-14.236	0	0	0	0
1.1569	13.929	0.49192	-14.231	0	0	0	0
1.2059	13.872	0.41997	-14.227	0	0	0	0
1.253	13.806	0.35342	-14.221	0	0	0	0
1.2975	13.732	0.28963	-14.214	0	0	0	0
1.339	13.657	0.22638	-14.203	0	0	0	0
1.3767	13.594	0.16267	-14.185	0	0	0	0
1.4111	13.557	0.098471	-14.159	0	0	0	0
1.4437	13.552	0.034142	-14.123	0	0	0	0
1.476	13.574	-0.029612	-14.075	0	0	0	0
1.5076	13.608	-0.091477	-14.019	0	0	0	0
1.5366	13.637	-0.14973	-13.957	0	0	0	0
1.5606	13.653	-0.20335	-13.894	0	0	0	0
1.5784	13.655	-0.25317	-13.834	0	0	0	0
1.5896	13.644	-0.30192	-13.779	0	0	1.5961	13.584
1.5953	13.618	-0.35276	-13.733	0	0	0	0
1.5973	13.576	-0.40715	-13.696	0	0	0	0
1.5978	13.516	-0.46407	-13.67	0	0	0	0
1.5988	13.441	-0.52094	-13.657	0	0	0	0
1.6022	13.364	-0.57478	-13.654	0	0	0	0
1.6091	13.298	-0.62297	-13.658	0	0	0	0
1.6195	13.254	-0.66395	-13.667	0	0	0	0
1.6319	13.233	-0.69776	-13.676	0	0	0	0
1.6441	13.226	-0.72607	-13.678	0	0	0	0
1.6537	13.225	-0.75173	-13.67	0	0	0	0
1.6591	13.225	-0.77813	-13.643	0	0	0	0
1.6594	13.219	-0.80853	-13.596	0	0	0	0
1.6538	13.2	-0.84494	-13.526	0	0	0	0
1.642	13.166	-0.88725	-13.437	0	0	0	0
1.6246	13.115	-0.9335	-13.332	0	0	0	0
1.6032	13.052	-0.98087	-13.217	0	0	0	0
1.5803	12.984	-1.0264	-13.093	0	0	0	0
1.5572	12.917	-1.0673	-12.964	0	0	0	0
1.534	12.856	-1.1013	-12.834	0	0	0	0
1.5104	12.809	-1.1269	-12.705	0	0	0	0
1.4848	12.777	-1.1432	-12.58	0	0	0	0
1.4554	12.758	-1.1506	-12.464	0	0	0	0
1.4212	12.749	-1.1507	-12.36	0	0	0	0
1.3825	12.76	-1.1461	-12.269	0	0	0	0
1.3403	12.801	-1.14	-12.192	0	0	0	0
1.2936	12.884	-1.1346	-12.123	0	0	0	0
1.241	13.017	-1.1309	-12.06	0	0	0	0
1.1831	13.197	-1.1274	-11.995	0	0	0	0
1.1222	13.407	-1.1221	-11.922	0	0	0	0
1.0612	13.621	-1.1126	-11.836	0	0	0	0
1.0015	13.809	-1.0971	-11.737	0	0	0	0
0.94392	13.953	-1.0745	-11.626	0	0	0	0
0.88915	14.041	-1.0443	-11.507	0	0	0	0
0.83754	14.071	-1.0069	-11.387	0	0	0	0
0.78904	14.049	-0.9625	-11.273	0	0	0	0
0.74371	13.985	-0.91212	-11.171	-0.92258	-11.098	0	0
0.70145	13.89	-0.85759	-11.084	0	0	0	0
0.66164	13.773	-0.80196	-11.011	0	0	0	0
0.62396	13.646	-0.74859	-10.953	0	0	0	0
0.58947	13.523	-0.6998	-10.904	0	0	0	0
0.55973	13.426	-0.65671	-10.863	0	0	0	0
0.53536	13.368	-0.61998	-10.828	0	0	0	0
0.51582	13.353	-0.59008	-10.801	0	0	0	0
0.50016	13.378	-0.56668	-10.781	0	0	0	0
0.48721	13.434	-0.54852	-10.767	0	0	0	0
0.47538	13.505	-0.5339	-10.76	0	0	0	0
0.4626	13.577	-0.52148	-10.757	0	0	0	0
0.44665	13.638	-0.51075	-10.757	0	0	0	0
0.42551	13.682	-0.50184	-10.76	0	0	0	0
0.39749	13.71	-0.49489	-10.763	0	0	0	0
0.3613	13.721	-0.48925	-10.767	0	0	0	0
0.31683	13.718	-0.48335	-10.769	0	0	-0.48341	-10.72
0.26606	13.702	-0.47502	-10.768	0	0	0	0
0.21256	13.68	-0.46199	-10.762	0	0	0	0
0.16027	13.664	-0.44258	-10.751	0	0	0	0
0.11288	13.669	-0.41628	-10.732	0	0	0	0
0.072771	13.71	-0.38383	-10.706	0	0	0	0
0.040333	13.791	-0.34637	-10.674	0	0	0	0
0.014813	13.908	-0.3046	-10.638	0	0	0	0
-0.004494	14.044	-0.25903	-10.601	0	0	0	0
-0.018638	14.173	-0.21041	-10.566	0	0	0	0
-0.030395	14.28	-0.15968	-10.538	0	0	0	0
-0.04477	14.357	-0.10797	-10.518	0	0	0	0
-0.068265	14.409	-0.056875	-10.509	0	0	0	0
-0.10751	14.437	-0.008284	-10.512	0	0	0	0
-0.16756	14.443	0.036095	-10.525	0	0	0	0
-0.25068	14.426	0.075265	-10.546	0	0	0	0
-0.35597	14.391	0.10949	-10.574	0	0	0	0
-0.4797	14.355	0.14039	-10.608	0	0	0	0
-0.61592	14.338	0.17036	-10.65	0	0	0	0
-0.75784	14.343	0.20155	-10.698	0	0	0	0
-0.90033	14.357	0.235	-10.75	0	0	0	0
-1.0414	14.358	0.2703	-10.8	0	0	0	0
-1.1815	14.333	0.30599	-10.848	0	0	0	0
-1.3226	14.283	0.34078	-10.896	0	0	0	0
-1.4684	14.221	0.37417	-10.945	0	0	0	0
-1.6229	14.163	0.40537	-11.001	0	0	0	0
-1.7885	14.114	0.43242	-11.065	0	0	0	0
-1.9648	14.066	0.45267	-11.136	0	0	0	0
-2.1499	14.01	0.46393	-11.211	0	0	0	0
-2.3409	13.942	0.46493	-11.288	0	0	0	0
-2.533	13.869	0.45531	-11.367	-1.5522	8.0322	0	0
-2.7217	13.798	0.43574	-11.446	0	0	0	0
-2.9044	13.741	0.40834	-11.523	0	0	0	0
-3.0804	13.71	0.37607	-11.593	0	0	0	0
-3.2487	13.708	0.34133	-11.655	0	0	0	0
-3.4073	13.73	0.30507	-11.707	0	0	0	0
-3.5537	13.759	0.26698	-11.752	0	0	0	0
-3.6874	13.783	0.22596	-11.794	0	0	0	0
-3.8108	13.797	0.18097	-11.835	0	0	0	0
-3.928	13.81	0.13189	-11.875	0	0	0	0
-4.0415	13.828	0.079873	-11.914	0	0	-2.3154	7.8769
-4.15	13.855	0.026825	-11.954	0	0	0	0
-4.2498	13.883	-0.02566	-11.994	0	0	0	0
-4.3373	13.901	-0.076648	-12.039	0	0	0	0
-4.4119	13.899	-0.12564	-12.09	0	0	0	0
-4.4755	13.875	-0.17202	-12.15	0	0	0	0
-4.5305	13.839	-0.21444	-12.214	0	0	0	0
-4.5788	13.809	-0.25093	-12.278	0	0	0	0
-4.6211	13.802	-0.2805	-12.334	0	0	0	0
-4.6573	13.816	-0.3049	-12.38	0	0	0	0
-4.6868	13.843	-0.32925	-12.413	0	0	0	0
-4.7106	13.869	-0.36106	-12.436	0	0	0	0
-4.731	13.885	-0.40833	-12.452	0	0	0	0
-4.7504	13.885	-0.47732	-12.466	0	0	0	0
-4.7698	13.866	-0.57025	-12.479	0	0	0	0
-4.7883	13.831	-0.68341	-12.495	0	0	0	0
-4.8049	13.787	-0.80717	-12.514	0	0	0	0
-4.8189	13.744	-0.92908	-12.536	0	0	0	0
-4.8308	13.709	-1.039	-12.562	0	0	0	0
-4.8413	13.686	-1.1324	-12.594	0	0	0	0
-4.8507	13.673	-1.2106	-12.633	0	0	0	0
-4.858	13.668	-1.2798	-12.679	0	0	0	0
-4.8601	13.667	-1.3475	-12.73	0	0	0	0
-4.8525	13.665	-1.4188	-12.784	0	0	0	0
-4.8296	13.659	-1.4948	-12.841	0	0	0	0
-4.7867	13.649	-1.5724	-12.899	0	0	0	0
-4.7216	13.634	-1.6467	-12.955	0	0	0	0
-4.6365	13.619	-1.7137	-13.005	0	0	0	0
-4.537	13.612	-1.7737	-13.046	0	0	0	0
-4.4282	13.625	-1.8307	-13.074	0	0	0	0
-4.3128	13.658	-1.8909	-13.088	0	0	0	0
-4.1908	13.696	-1.9607	-13.09	0	0	0	0
-4.0625	13.72	-2.0442	-13.079	0	0	0	0
-3.9298	13.728	-2.1433	-13.057	0	0	0	0
-3.7957	13.734	-2.2563	-13.028	0	0	0	0
-3.6619	13.761	-2.3797	-12.996	0	0	0	0
-3.5288	13.822	-2.5084	-12.968	0	0	0	0
-3.3965	13.916	-2.6365	-12.949	0	0	0	0
-3.2646	14.028	-2.7575	-12.943	0	0	0	0
-3.1329	14.132	-2.8648	-12.953	-0.52006	-2.3002	0	0
-3.0024	14.201	-2.9531	-12.977	0	0	0	0
-2.8756	14.22	-3.0196	-13.013	0	0	0	0
-2.7551	14.198	-3.0639	-13.054	0	0	0	0
-2.6423	14.154	-3.0892	-13.094	0	0	0	0
-2.5365	14.108	-3.101	-13.127	0	0	0	0
-2.4354	14.076	-3.106	-13.15	0	0	0	0
-2.3348	14.063	-3.1102	-13.161	0	0	0	0
-2.2316	14.064	-3.1182	-13.159	0	0	0	0
-2.1236	14.071	-3.1323	-13.147	0	0	0	0
-2.0097	14.08	-3.1523	-13.124	0	0	0	0
-1.89	14.096	-3.1762	-13.094	0	0	-0.56553	-2.3381
-1.7658	14.128	-3.2006	-13.058	0	0	0	0
-1.6399	14.182	-3.2224	-13.019	0	0	0	0
-1.5154	14.252	-3.2395	-12.978	0	0	0	0
-1.3959	14.325	-3.2511	-12.934	0	0	0	0
-1.2853	14.393	-3.2565	-12.887	0	0	0	0
-1.1871	14.451	-3.2549	-12.841	0	0	0	0
-1.1032	14.497	-3.2457	-12.8	0	0	0	0
-1.0343	14.529	-3.2283	-12.767	0	0	0	0
-0.97968	14.539	-3.2033	-12.743	0	0	0	0
-0.9372	14.522	-3.1729	-12.724	0	0	0	0
-0.90333	14.477	-3.1403	-12.709	0	0	0	0
-0.87453	14.408	-3.1082	-12.695	0	0	0	0
-0.84809	14.328	-3.0775	-12.681	0	0	0	0
-0.82205	14.252	-3.0474	-12.669	0	0	0	0
-0.79499	14.193	-3.0162	-12.662	0	0	0	0
-0.76586	14.157	-2.9823	-12.661	0	0	0	0
-0.73422	14.146	-2.9456	-12.667	0	0	0	0
-0.70109	14.159	-2.9075	-12.68	0	0	0	0
-0.66893	14.193	-2.8696	-12.694	0	0	0	0
-0.64037	14.237	-2.8336	-12.708	0	0	0	0
-0.61721	14.282	-2.8005	-12.72	0	0	0	0
-0.60019	14.319	-2.7708	-12.728	0	0	0	0
-0.58905	14.344	-2.7445	-12.734	0	0	0	0
-0.58281	14.359	-2.7221	-12.738	0	0	0	0
-0.57998	14.367	-2.704	-12.741	0	0	0	0
