## Supplementary material for "How to control unpredictable others in court-net sports": Collegiate match data: u9_5_1.txt

-0.56611	-12.076	3.8698	15.247	0	0	-0.57051	-12.081
-0.56645	-12.049	3.8542	15.038	0	0	0	0
-0.56757	-12.029	3.8374	14.81	0	0	0	0
-0.57041	-12.02	3.8206	14.58	0	0	0	0
-0.57617	-12.023	3.8046	14.359	0	0	0	0
-0.58605	-12.037	3.7904	14.161	0	0	0	0
-0.60073	-12.059	3.7793	14.002	0	0	0	0
-0.62037	-12.086	3.7718	13.889	0	0	0	0
-0.64469	-12.113	3.7678	13.821	0	0	0	0
-0.67306	-12.136	3.766	13.789	0	0	0	0
-0.70431	-12.152	3.7652	13.783	0	0	0	0
-0.73678	-12.163	3.7636	13.798	0	0	0	0
-0.76851	-12.169	3.7598	13.829	0	0	0	0
-0.79756	-12.172	3.7523	13.878	0	0	0	0
-0.82248	-12.176	3.7403	13.943	0	0	0	0
-0.84267	-12.184	3.7237	14.02	0	0	0	0
-0.85849	-12.196	3.704	14.097	0	0	0	0
-0.87073	-12.215	3.6833	14.161	0	0	0	0
-0.88002	-12.237	3.6642	14.199	0	0	0	0
-0.88673	-12.262	3.6496	14.209	0.65401	2.5457	0	0
-0.89142	-12.288	3.6428	14.192	0	0	0	0
-0.89501	-12.315	3.6466	14.149	0	0	0	0
-0.89853	-12.345	3.6618	14.081	0	0	0	0
-0.90288	-12.375	3.6879	13.992	0	0	0	0
-0.9087	-12.404	3.7235	13.892	0	0	0	0
-0.91663	-12.428	3.7666	13.793	0	0	0	0
-0.92738	-12.448	3.8143	13.704	0	0	0	0
-0.94142	-12.467	3.8629	13.632	0	0	0	0
-0.9587	-12.486	3.909	13.578	0	0	0	0
-0.97871	-12.509	3.9507	13.544	0	0	0	0
-1.0007	-12.538	3.9876	13.533	0	0	0	0
-1.0239	-12.573	4.0193	13.541	0	0	0	0
-1.0476	-12.611	4.0447	13.559	0	0	0	0
-1.072	-12.649	4.0632	13.578	0	0	0	0
-1.098	-12.683	4.0754	13.591	0	0	0	0
-1.127	-12.712	4.0824	13.6	0	0	0	0
-1.1596	-12.732	4.0859	13.606	0	0	0	0
-1.1954	-12.743	4.0879	13.612	0	0	0	0
-1.2333	-12.746	4.0906	13.624	0	0	1.5165	3.567
-1.2721	-12.745	4.0962	13.648	0	0	0	0
-1.3106	-12.742	4.1063	13.686	0	0	0	0
-1.3477	-12.741	4.1218	13.742	0	0	0	0
-1.3823	-12.742	4.1418	13.81	0	0	0	0
-1.4132	-12.744	4.1629	13.876	0	0	0	0
-1.4397	-12.746	4.1793	13.922	0	0	0	0
-1.4624	-12.743	4.184	13.925	0	0	0	0
-1.4832	-12.733	4.1719	13.875	0	0	0	0
-1.5051	-12.712	4.1419	13.777	0	0	0	0
-1.5306	-12.677	4.0979	13.657	0	0	0	0
-1.5614	-12.629	4.0468	13.544	0	0	0	0
-1.5968	-12.572	3.9943	13.456	0	0	0	0
-1.6346	-12.511	3.9437	13.396	0	0	0	0
-1.6709	-12.458	3.8955	13.353	0	0	0	0
-1.7023	-12.418	3.8482	13.316	0	0	0	0
-1.7269	-12.398	3.7995	13.275	0	0	0	0
-1.745	-12.396	3.7471	13.229	0	0	0	0
-1.7589	-12.41	3.6894	13.189	0	0	0	0
-1.7723	-12.438	3.625	13.182	0	0	0	0
-1.7893	-12.474	3.5535	13.231	0	0	0	0
-1.8135	-12.519	3.475	13.342	0	0	0	0
-1.8462	-12.573	3.3901	13.492	0	0	0	0
-1.886	-12.637	3.3005	13.646	0	0	0	0
-1.9295	-12.715	3.2087	13.783	0	0	0	0
-1.9724	-12.806	3.1173	13.894	0	0	0	0
-2.0109	-12.909	3.0281	13.979	0	0	0	0
-2.0425	-13.017	2.9422	14.04	0	0	0	0
-2.0662	-13.121	2.8603	14.079	0	0	0	0
-2.0829	-13.214	2.7828	14.097	0	0	0	0
-2.0958	-13.289	2.7096	14.094	0	0	0	0
-2.1086	-13.345	2.6389	14.076	0	0	0	0
-2.1256	-13.383	2.5675	14.054	0	0	0	0
-2.1508	-13.409	2.4921	14.042	-0.67625	-2.7521	0	0
-2.1871	-13.43	2.4104	14.048	0	0	0	0
-2.2348	-13.451	2.3222	14.074	0	0	0	0
-2.2914	-13.476	2.2295	14.118	0	0	0	0
-2.3524	-13.506	2.1364	14.173	0	0	0	0
-2.4124	-13.539	2.048	14.23	0	0	0	0
-2.467	-13.571	1.9695	14.285	0	0	0	0
-2.513	-13.597	1.9045	14.331	0	0	0	0
-2.5488	-13.616	1.8538	14.366	0	0	0	0
-2.5745	-13.626	1.8161	14.391	0	0	0	0
-2.5913	-13.629	1.7892	14.407	0	0	0	0
-2.6011	-13.628	1.7703	14.414	0	0	0	0
-2.6062	-13.625	1.7564	14.416	0	0	0	0
-2.609	-13.622	1.7455	14.416	0	0	0	0
-2.6115	-13.619	1.7364	14.416	0	0	0	0
-2.6153	-13.616	1.7282	14.425	0	0	0	0
-2.6212	-13.611	1.7196	14.449	0	0	0	0
-2.63	-13.603	1.7095	14.498	0	0	0	0
-2.6421	-13.59	1.6976	14.582	0	0	0	0
-2.6582	-13.571	1.6844	14.704	0	0	0	0
-2.6785	-13.547	1.6702	14.851	0	0	0	0
-2.7038	-13.517	1.6546	14.997	0	0	-2.7125	-13.52
-2.7352	-13.483	1.6369	15.113	0	0	0	0
-2.7738	-13.446	1.617	15.185	0	0	0	0
-2.8201	-13.408	1.5957	15.206	0	0	0	0
-2.873	-13.371	1.5746	15.173	0	0	0	0
-2.9302	-13.339	1.5548	15.09	0	0	0	0
-2.9891	-13.314	1.5376	14.974	0	0	0	0
-3.0471	-13.295	1.5236	14.849	0	0	0	0
-3.1018	-13.282	1.5126	14.74	0	0	0	0
-3.1507	-13.272	1.5034	14.662	0	0	0	0
-3.1911	-13.265	1.4936	14.621	0	0	0	0
-3.2213	-13.26	1.4807	14.615	0	0	0	0
-3.2413	-13.255	1.4611	14.643	0	0	0	0
-3.253	-13.251	1.4302	14.701	0	0	0	0
-3.2597	-13.246	1.3826	14.787	0	0	0	0
-3.2651	-13.24	1.314	14.891	0	0	0	0
-3.2726	-13.229	1.223	14.995	0	0	0	0
-3.2841	-13.211	1.1112	15.077	0	0	0	0
-3.2992	-13.184	0.98338	15.119	0	0	0	0
-3.315	-13.148	0.84557	15.111	0	0	0	0
-3.3262	-13.105	0.70411	15.054	0	0	0	0
-3.3264	-13.059	0.5644	14.954	0	0	0	0
-3.3091	-13.016	0.43011	14.824	0	0	0	0
-3.2696	-12.981	0.3022	14.684	0	0	0	0
-3.2053	-12.957	0.17849	14.551	0	0	0	0
-3.1171	-12.947	0.05436	14.437	0	0	0	0
-3.01	-12.951	-0.075132	14.347	0	0	0	0
-2.8925	-12.966	-0.21349	14.285	0	0	0	0
-2.7733	-12.989	-0.36271	14.26	0	0	0	0
-2.658	-13.014	-0.52263	14.274	0	0	0	0
-2.5485	-13.042	-0.68976	14.318	0	0	0	0
-2.4441	-13.071	-0.85803	14.378	0	0	0	0
-2.3435	-13.098	-1.0212	14.44	-1.0511	14.459	0	0
-2.2455	-13.123	-1.1742	14.493	0	0	0	0
-2.1498	-13.142	-1.314	14.528	0	0	0	0
-2.057	-13.155	-1.4391	14.54	0	0	0	0
-1.9688	-13.163	-1.5497	14.53	0	0	0	0
-1.8866	-13.169	-1.6477	14.51	0	0	0	0
-1.8107	-13.177	-1.7357	14.497	0	0	0	0
-1.7408	-13.189	-1.8168	14.506	0	0	0	0
-1.6769	-13.203	-1.8936	14.55	0	0	0	0
-1.6182	-13.22	-1.9676	14.633	0	0	0	0
-1.5636	-13.238	-2.0393	14.748	0	0	0	0
-1.5108	-13.257	-2.1095	14.879	0	0	0	0
-1.4567	-13.276	-2.1786	15.007	0	0	0	0
-1.3982	-13.297	-2.2464	15.11	0	0	-2.2167	15.147
-1.3334	-13.32	-2.3119	15.172	0	0	0	0
-1.2615	-13.349	-2.3738	15.182	0	0	0	0
-1.1828	-13.385	-2.4308	15.142	0	0	0	0
-1.0985	-13.429	-2.4825	15.067	0	0	0	0
-1.0107	-13.479	-2.5283	14.973	0	0	0	0
-0.92342	-13.532	-2.5679	14.871	0	0	0	0
-0.84199	-13.585	-2.6013	14.769	0	0	0	0
-0.772	-13.633	-2.6305	14.668	0	0	0	0
-0.71742	-13.673	-2.6577	14.568	0	0	0	0
-0.67953	-13.703	-2.6847	14.471	0	0	0	0
-0.65694	-13.723	-2.711	14.381	0	0	0	0
-0.64675	-13.734	-2.7349	14.307	0	0	0	0
-0.64615	-13.739	-2.7535	14.258	0	0	0	0
-0.65331	-13.742	-2.763	14.245	0	0	0	0
-0.66748	-13.744	-2.7575	14.265	0	0	0	0
-0.68847	-13.746	-2.731	14.308	0	0	0	0
-0.71567	-13.748	-2.6798	14.36	0	0	0	0
-0.7472	-13.751	-2.6046	14.42	0	0	0	0
-0.78034	-13.751	-2.5089	14.487	0	0	0	0
-0.81309	-13.747	-2.3978	14.561	0	0	0	0
-0.8456	-13.739	-2.2773	14.625	0	0	0	0
-0.88049	-13.725	-2.1536	14.651	-0.86627	-13.73	0	0
-0.92165	-13.708	-2.0312	14.611	0	0	0	0
-0.97217	-13.686	-1.9135	14.495	0	0	0	0
-1.0331	-13.661	-1.802	14.319	0	0	0	0
-1.1041	-13.634	-1.6955	14.114	0	0	0	0
-1.1843	-13.604	-1.5897	13.917	0	0	0	0
-1.2718	-13.574	-1.4787	13.753	0	0	0	0
-1.3626	-13.546	-1.3586	13.64	0	0	0	0
-1.4505	-13.524	-1.2306	13.588	0	0	0	0
-1.5292	-13.508	-1.0995	13.605	0	0	0	0
-1.5953	-13.497	-0.97108	13.694	0	0	0	0
-1.6478	-13.489	-0.84957	13.847	0	0	0	0
-1.6881	-13.484	-0.73711	14.049	0	0	0	0
-1.718	-13.481	-0.63447	14.275	0	0	0	0
-1.7404	-13.475	-0.54095	14.494	0	0	0	0
-1.7588	-13.464	-0.45459	14.679	0	0	0	0
-1.7768	-13.441	-0.37276	14.817	0	0	0	0
-1.7972	-13.403	-0.2925	14.907	0	0	0	0
-1.8225	-13.35	-0.21117	14.957	0	0	0	0
-1.8543	-13.282	-0.12762	14.98	0	0	-1.8339	-13.32
-1.8936	-13.206	-0.042353	14.994	0	0	0	0
-1.9399	-13.131	0.043362	15.01	0	0	0	0
-1.9907	-13.064	0.12822	15.033	0	0	0	0
-2.0423	-13.011	0.21061	15.053	0	0	0	0
-2.0917	-12.974	0.2885	15.052	0	0	0	0
-2.1378	-12.951	0.35955	15.013	0	0	0	0
-2.1814	-12.939	0.42134	14.936	0	0	0	0
-2.2234	-12.934	0.47182	14.83	0	0	0	0
-2.2651	-12.928	0.51019	14.704	0	0	0	0
-2.3089	-12.917	0.5376	14.568	0	0	0	0
-2.3573	-12.896	0.55663	14.441	0	0	0	0
-2.4119	-12.865	0.57094	14.344	0	0	0	0
-2.473	-12.829	0.58561	14.293	0	0	0	0
-2.5393	-12.793	0.60714	14.285	0	0	0	0
-2.6087	-12.765	0.64266	14.303	0	0	0	0
-2.6784	-12.749	0.69863	14.321	0	0	0	0
-2.7451	-12.748	0.77946	14.318	0	0	0	0
-2.8052	-12.759	0.88637	14.291	0	0	0	0
-2.8553	-12.782	1.0172	14.252	0	0	0	0
-2.8927	-12.812	1.1666	14.228	0	0	0	0
-2.9173	-12.848	1.3268	14.232	0	0	0	0
-2.9312	-12.886	1.4891	14.26	0	0	0	0
-2.9373	-12.923	1.6465	14.297	0	0	0	0
-2.9375	-12.958	1.7945	14.333	0	0	0	0
-2.9337	-12.989	1.9311	14.363	0	0	0	0
-2.9274	-13.015	2.0555	14.386	0	0	0	0
-2.9201	-13.036	2.1662	14.401	0	0	0	0
-2.9127	-13.05	2.2613	14.405	0	0	0	0
