## Supplementary material for "How to control unpredictable others in court-net sports": Collegiate match data: u9_5_2.txt

-0.52034	-12.09	3.9204	11.223	0	0	-0.51692	-12.071
-0.52079	-12.064	3.9149	11.18	0	0	0	0
-0.51894	-12.039	3.9097	11.141	0	0	0	0
-0.51465	-12.015	3.9064	11.118	0	0	0	0
-0.50853	-11.994	3.9065	11.118	0	0	0	0
-0.50173	-11.98	3.9102	11.142	0	0	0	0
-0.49543	-11.974	3.9169	11.179	0	0	0	0
-0.49068	-11.98	3.9254	11.219	0	0	0	0
-0.48846	-11.995	3.9349	11.251	0	0	0	0
-0.48966	-12.018	3.9447	11.272	0	0	0	0
-0.49477	-12.049	3.9539	11.282	0	0	0	0
-0.50369	-12.086	3.9615	11.284	0	0	0	0
-0.51599	-12.129	3.9668	11.281	0	0	0	0
-0.53126	-12.176	3.97	11.277	0	0	0	0
-0.54911	-12.226	3.9725	11.276	0	0	0	0
-0.56859	-12.277	3.9766	11.278	0	0	0	0
-0.5881	-12.328	3.9853	11.288	0	0	0	0
-0.60594	-12.375	4.0018	11.305	0	0	0	0
-0.62118	-12.417	4.029	11.331	0	0	0	0
-0.63428	-12.454	4.0677	11.362	0	0	0	0
-0.64704	-12.49	4.1164	11.39	0	0	0	0
-0.66176	-12.528	4.1716	11.407	0	0	0	0
-0.68044	-12.572	4.2291	11.405	0	0	0	0
-0.70406	-12.624	4.2844	11.382	0	0	0	0
-0.73249	-12.682	4.3335	11.339	0	0	0	0
-0.76447	-12.744	4.3731	11.28	4.3696	11.338	0	0
-0.79799	-12.804	4.4019	11.21	0	0	0	0
-0.83095	-12.862	4.42	11.139	0	0	0	0
-0.86169	-12.915	4.4293	11.078	0	0	0	0
-0.88925	-12.963	4.4327	11.032	0	0	0	0
-0.91343	-13.002	4.4335	11.002	0	0	0	0
-0.93497	-13.031	4.4346	10.984	0	0	0	0
-0.95552	-13.045	4.4386	10.975	0	0	0	0
-0.9772	-13.044	4.4476	10.969	0	0	0	0
-1.0018	-13.028	4.4625	10.963	0	0	0	0
-1.0303	-13.002	4.483	10.957	0	0	4.4972	10.926
-1.0627	-12.97	4.5077	10.949	0	0	0	0
-1.0984	-12.94	4.5345	10.94	0	0	0	0
-1.1355	-12.915	4.5612	10.928	0	0	0	0
-1.1712	-12.898	4.5847	10.914	0	0	0	0
-1.2031	-12.889	4.6019	10.894	0	0	0	0
-1.2301	-12.885	4.6106	10.865	0	0	0	0
-1.2525	-12.884	4.6091	10.822	0	0	0	0
-1.2715	-12.885	4.5972	10.761	0	0	0	0
-1.2885	-12.883	4.5761	10.68	0	0	0	0
-1.3046	-12.876	4.5473	10.582	0	0	0	0
-1.3207	-12.859	4.5129	10.47	0	0	0	0
-1.3376	-12.828	4.4755	10.356	0	0	0	0
-1.3561	-12.78	4.4386	10.255	0	0	0	0
-1.3776	-12.71	4.4047	10.181	0	0	0	0
-1.4034	-12.618	4.3744	10.134	0	0	0	0
-1.4352	-12.504	4.3474	10.107	0	0	0	0
-1.4739	-12.371	4.3229	10.088	0	0	0	0
-1.5195	-12.225	4.299	10.067	0	0	0	0
-1.5701	-12.07	4.2725	10.036	0	0	0	0
-1.6223	-11.91	4.2404	9.9935	0	0	0	0
-1.6721	-11.75	4.1996	9.9398	0	0	0	0
-1.7154	-11.591	4.1463	9.8745	0	0	0	0
-1.7484	-11.436	4.077	9.796	0	0	0	0
-1.7688	-11.287	3.991	9.7071	0	0	0	0
-1.7756	-11.144	3.89	9.6192	0	0	0	0
-1.7696	-11.01	3.7787	9.5478	0	0	0	0
-1.7526	-10.886	3.662	9.5027	0	0	0	0
-1.7276	-10.771	3.5444	9.4851	0	0	0	0
-1.6979	-10.658	3.4292	9.4898	0	0	0	0
-1.6665	-10.539	3.3169	9.508	0	0	0	0
-1.6359	-10.401	3.206	9.5319	0	0	0	0
-1.6084	-10.235	3.0942	9.5572	0	0	0	0
-1.5866	-10.036	2.9812	9.5854	0	0	0	0
-1.5724	-9.8038	2.8691	9.6253	0	0	0	0
-1.5653	-9.5429	2.7605	9.6893	0	0	0	0
-1.5627	-9.2642	2.6572	9.7851	0	0	0	0
-1.5616	-8.9799	2.56	9.9125	0	0	0	0
-1.5593	-8.7006	2.4702	10.068	0	0	0	0
-1.554	-8.4346	2.3879	10.245	0	0	0	0
-1.544	-8.1887	2.3107	10.432	0	0	0	0
-1.5277	-7.9675	2.2338	10.607	0	0	0	0
-1.5039	-7.7707	2.1515	10.75	0	0	0	0
-1.4717	-7.5944	2.0596	10.847	0	0	0	0
-1.4307	-7.4332	1.9567	10.889	0	0	0	0
-1.3814	-7.282	1.8443	10.873	0	0	0	0
-1.3253	-7.136	1.7262	10.799	0	0	0	0
-1.2647	-6.9907	1.6084	10.683	0	0	0	0
-1.2022	-6.8438	1.4982	10.564	-1.198	-6.8455	0	0
-1.14	-6.696	1.4026	10.485	0	0	0	0
-1.0795	-6.5486	1.326	10.469	0	0	0	0
-1.021	-6.4019	1.2689	10.505	0	0	0	0
-0.9642	-6.2526	1.228	10.569	0	0	0	0
-0.90868	-6.0951	1.1994	10.642	0	0	0	0
-0.85471	-5.9248	1.1798	10.718	0	0	0	0
-0.80386	-5.741	1.1657	10.804	0	0	0	0
-0.75795	-5.546	1.1533	10.912	0	0	0	0
-0.71745	-5.3432	1.139	11.057	0	0	0	0
-0.68112	-5.1385	1.1202	11.246	0	0	0	0
-0.64698	-4.9407	1.095	11.465	0	0	0	0
-0.61342	-4.7578	1.0625	11.683	0	0	0	0
-0.57971	-4.5927	1.022	11.858	0	0	0	0
-0.54608	-4.4419	0.97377	11.962	0	0	-0.51172	-4.3275
-0.51307	-4.2976	0.91988	11.984	0	0	0	0
-0.48085	-4.1524	0.8642	11.934	0	0	0	0
-0.4491	-4.0044	0.81172	11.83	0	0	0	0
-0.4174	-3.8599	0.76721	11.701	0	0	0	0
-0.38558	-3.7298	0.73402	11.576	0	0	0	0
-0.35378	-3.6226	0.71325	11.478	0	0	0	0
-0.32213	-3.539	0.70402	11.413	0	0	0	0
-0.29038	-3.4733	0.70456	11.376	0	0	0	0
-0.25814	-3.4188	0.71314	11.358	0	0	0	0
-0.22558	-3.3699	0.7281	11.35	0	0	0	0
-0.19367	-3.3237	0.74728	11.346	0	0	0	0
-0.16394	-3.281	0.76744	11.344	0	0	0	0
-0.13753	-3.245	0.78494	11.343	0	0	0	0
-0.11388	-3.2154	0.79748	11.342	0	0	0	0
-0.090756	-3.188	0.80486	11.341	0	0	0	0
-0.065478	-3.1577	0.80856	11.337	0	0	0	0
-0.036078	-3.1221	0.81109	11.329	0	0	0	0
-0.001487	-3.0816	0.81559	11.313	0	0	0	0
0.038154	-3.0368	0.82551	11.287	0	0	0	0
0.080515	-2.9883	0.84416	11.252	0	0	0	0
0.12121	-2.9378	0.87385	11.21	0	0	0	0
0.15619	-2.8889	0.91515	11.169	0	0	0	0
0.18395	-2.8468	0.96652	11.136	0	0	0	0
0.20549	-2.8166	1.0251	11.106	0	0	0	0
0.22268	-2.8005	1.088	11.057	0	0	0	0
0.23685	-2.7962	1.1526	10.965	0	0	0	0
0.24829	-2.8001	1.2169	10.811	0	0	0	0
0.25652	-2.8104	1.2794	10.59	0	0	0	0
0.26099	-2.8274	1.3392	10.321	0	0	0	0
0.2616	-2.8509	1.395	10.036	0	0	0	0
0.25899	-2.8779	1.4448	9.7659	0	0	0	0
0.25409	-2.9039	1.487	9.525	0	0	0	0
0.24734	-2.9272	1.5218	9.3107	0	0	0	0
0.23816	-2.9497	1.5506	9.1131	0	0	0	0
0.22511	-2.9766	1.575	8.9241	0	0	0	0
0.20659	-3.0139	1.5966	8.7421	0	0	0	0
0.18166	-3.0665	1.6169	8.5755	0	0	0	0
0.15061	-3.1371	1.6379	8.4372	1.6213	8.2774	0	0
0.1152	-3.2246	1.6612	8.3362	0	0	0	0
0.078713	-3.3246	1.6872	8.2744	0	0	0	0
0.045426	-3.4301	1.7135	8.2472	0	0	0	0
0.019278	-3.5339	1.7359	8.2407	0	0	0	0
0.002674	-3.63	1.7501	8.232	0	0	0	0
-0.004149	-3.7156	1.7542	8.1961	0	0	0	0
-0.003035	-3.7917	1.7492	8.1169	0	0	0	0
0.003009	-3.8622	1.7385	7.9968	0	0	0	0
0.011203	-3.9324	1.7269	7.8575	0	0	0	0
0.020282	-4.0072	1.7187	7.7289	0	0	0	0
0.031343	-4.0887	1.7167	7.6326	0	0	0	0
0.047738	-4.174	1.7205	7.5718	0	0	0	0
0.073703	-4.2547	1.7271	7.5329	0	0	0	0
0.11241	-4.3221	1.7324	7.4941	0	0	0	0
0.16443	-4.373	1.7328	7.4331	0	0	1.765	7.3978
0.22732	-4.4102	1.7271	7.3315	0	0	0	0
0.29662	-4.4408	1.7158	7.18	0	0	0	0
0.36723	-4.4725	1.7016	6.9838	0	0	0	0
0.43434	-4.5114	1.6874	6.7603	0	0	0	0
0.49396	-4.558	1.6749	6.5296	0	0	0	0
0.54376	-4.6062	1.6639	6.3094	0	0	0	0
0.5839	-4.6456	1.6535	6.114	0.58729	-4.6239	0	0
0.61717	-4.667	1.6428	5.9519	0	0	0	0
0.64766	-4.665	1.6303	5.8204	0	0	0	0
0.67906	-4.6383	1.6138	5.7022	0	0	0	0
0.71392	-4.5896	1.5911	5.5669	0	0	0	0
0.75387	-4.5246	1.561	5.385	0	0	0	0
0.79992	-4.4504	1.5243	5.1468	0	0	0	0
0.85259	-4.3741	1.4833	4.8646	0	0	0	0
0.91202	-4.302	1.441	4.5604	0	0	0	0
0.97792	-4.2382	1.3996	4.2592	0	0	0.88313	-3.636
1.0495	-4.1826	1.3604	3.9869	0	0	0	0
1.1258	-4.1318	1.325	3.7632	0	0	0	0
1.2054	-4.0815	1.295	3.5953	0	0	0	0
1.2863	-4.0309	1.2715	3.4789	0	0	0	0
1.3663	-3.9847	1.254	3.4003	0	0	0	0
1.4425	-3.9494	1.2408	3.3407	0	0	0	0
1.5109	-3.9295	1.2299	3.2827	0	0	0	0
1.568	-3.9243	1.2199	3.2127	0	0	0	0
1.6123	-3.926	1.2102	3.1226	0	0	0	0
1.6454	-3.9229	1.2017	3.0107	0	0	0	0
1.6715	-3.9045	1.1964	2.8814	0	0	0	0
1.6964	-3.8668	1.1964	2.7426	0	0	0	0
1.7255	-3.815	1.2004	2.6093	0	0	0	0
1.7617	-3.7656	1.2018	2.5075	0	0	0	0
1.8029	-3.7507	1.1867	2.4792	0	0	0	0
1.8402	-3.8196	1.1329	2.5856	0	0	0	0
1.8584	-4.038	1.0116	2.9066	-4.043	11.741	0	0
1.8395	-4.4788	0.79135	3.5296	0	0	-3.7724	10.114
1.7673	-5.1982	0.44957	4.5206	0	0	0	0
