## Supplementary material for "How to control unpredictable others in court-net sports": Collegiate match data: u9_5_3.txt

0.87135	-10.829	-2.094	12.265	0	0	0.51137	-11.285
0.74886	-11.526	-2.3994	13.251	0	0	0	0
0.6742	-11.972	-2.5845	13.853	0	0	0	0
0.63932	-12.223	-2.6731	14.133	0	0	0	0
0.63262	-12.346	-2.6952	14.183	0	0	0	0
0.64222	-12.393	-2.6779	14.091	0	0	0	0
0.65762	-12.401	-2.6421	13.927	0	0	0	0
0.67065	-12.39	-2.602	13.742	0	0	0	0
0.67572	-12.372	-2.566	13.573	0	0	0	0
0.66963	-12.355	-2.5373	13.444	0	0	0	0
0.65125	-12.342	-2.515	13.363	0	0	0	0
0.62166	-12.335	-2.4952	13.328	0	0	0	0
0.58431	-12.335	-2.4724	13.332	0	0	0	0
0.54402	-12.344	-2.4416	13.362	0	0	0	0
0.50521	-12.363	-2.3994	13.404	0	0	0	0
0.47083	-12.393	-2.3445	13.447	0	0	0	0
0.44235	-12.432	-2.2788	13.485	0	0	0	0
0.42008	-12.479	-2.207	13.518	0	0	0	0
0.40333	-12.528	-2.1341	13.549	0	0	0	0
0.39049	-12.576	-2.0638	13.575	0	0	0	0
0.37945	-12.623	-1.9987	13.585	-1.9842	13.958	0	0
0.36849	-12.671	-1.9403	13.567	0	0	0	0
0.3566	-12.726	-1.8891	13.515	0	0	0	0
0.34345	-12.788	-1.8441	13.436	0	0	0	0
0.32917	-12.859	-1.8037	13.341	0	0	0	0
0.31417	-12.936	-1.7663	13.246	0	0	0	0
0.29883	-13.015	-1.7311	13.165	0	0	0	0
0.28308	-13.09	-1.6987	13.107	0	0	0	0
0.26623	-13.157	-1.6699	13.075	0	0	0	0
0.2476	-13.214	-1.6457	13.066	0	0	0	0
0.22731	-13.261	-1.6256	13.071	0	0	0	0
0.20628	-13.297	-1.6073	13.084	0	0	0	0
0.18527	-13.321	-1.5871	13.1	0	0	0	0
0.16414	-13.335	-1.5608	13.114	0	0	0	0
0.14189	-13.344	-1.5252	13.121	0	0	0	0
0.11718	-13.352	-1.4796	13.115	0	0	0	0
0.088798	-13.364	-1.4252	13.093	0	0	0	0
0.056128	-13.385	-1.3651	13.063	0	0	-1.3692	13.207
0.019394	-13.415	-1.3031	13.049	0	0	0	0
-0.020247	-13.453	-1.2428	13.071	0	0	0	0
-0.060708	-13.496	-1.1879	13.133	0	0	0	0
-0.0995	-13.537	-1.142	13.219	0	0	0	0
-0.13465	-13.572	-1.1077	13.302	0	0	0	0
-0.16492	-13.598	-1.0855	13.368	0	0	0	0
-0.1895	-13.612	-1.0732	13.409	0	0	0	0
-0.20798	-13.613	-1.0667	13.422	0	0	0	0
-0.2205	-13.602	-1.0613	13.408	0	0	0	0
-0.22728	-13.582	-1.0522	13.368	0	0	0	0
-0.22814	-13.555	-1.0353	13.305	0	0	0	0
-0.22217	-13.524	-1.0078	13.228	0	0	0	0
-0.20757	-13.491	-0.96935	13.155	0	0	0	0
-0.18123	-13.456	-0.92288	13.107	0	0	0	0
-0.1387	-13.424	-0.87313	13.104	0	0	0	0
-0.075456	-13.397	-0.82447	13.153	0	0	0	0
0.011177	-13.382	-0.77895	13.246	0	0	0	0
0.12045	-13.382	-0.73643	13.365	0	0	0	0
0.24814	-13.399	-0.69628	13.494	0	0	0	0
0.38795	-13.432	-0.65878	13.61	0	0	0	0
0.53327	-13.476	-0.62479	13.699	0	0	0	0
0.67821	-13.525	-0.59459	13.753	0	0	0	0
0.81774	-13.575	-0.56697	13.774	0	0	0	0
0.94849	-13.621	-0.53979	13.771	0	0	0	0
1.0698	-13.662	-0.51143	13.752	0	0	0	0
1.1838	-13.7	-0.48121	13.728	0	0	0	0
1.2938	-13.74	-0.44884	13.712	0	0	0	0
1.4034	-13.786	-0.41375	13.714	0	0	0	0
1.5138	-13.844	-0.37497	13.747	0	0	0	0
1.6232	-13.916	-0.33178	13.819	0	0	0	0
1.7276	-14.002	-0.28494	13.932	0	0	0	0
1.8237	-14.101	-0.2369	14.074	1.8545	-14.096	0	0
1.9099	-14.209	-0.19037	14.221	0	0	0	0
1.9865	-14.324	-0.14672	14.342	0	0	0	0
2.0549	-14.443	-0.10591	14.414	0	0	0	0
2.1168	-14.56	-0.06759	14.425	0	0	0	0
2.1735	-14.673	-0.032137	14.383	0	0	0	0
2.2257	-14.778	-0.000425	14.308	0	0	0	0
2.2735	-14.87	0.026928	14.227	0	0	0	0
2.3176	-14.947	0.049857	14.159	0	0	0	0
2.3591	-15.007	0.068638	14.115	0	0	0	0
2.3995	-15.05	0.083918	14.101	0	0	0	0
2.4407	-15.078	0.097068	14.121	0	0	0	0
2.4847	-15.095	0.11008	14.171	0	0	0	0
2.5329	-15.104	0.12476	14.247	0	0	0	0
2.5863	-15.112	0.14184	14.341	0	0	0	0
2.6443	-15.122	0.16061	14.443	0	0	0	0
2.7061	-15.138	0.17923	14.535	0	0	2.7031	-15.07
2.77	-15.162	0.19569	14.599	0	0	0	0
2.8348	-15.193	0.20886	14.624	0	0	0	0
2.8994	-15.229	0.21889	14.61	0	0	0	0
2.9632	-15.266	0.22642	14.572	0	0	0	0
3.0247	-15.3	0.23159	14.52	0	0	0	0
3.0811	-15.332	0.23419	14.46	0	0	0	0
3.1295	-15.36	0.23465	14.401	0	0	0	0
3.1682	-15.383	0.23456	14.359	0	0	0	0
3.1962	-15.401	0.23651	14.351	0	0	0	0
3.2117	-15.414	0.24375	14.385	0	0	0	0
3.2119	-15.427	0.25977	14.446	0	0	0	0
3.1947	-15.444	0.2877	14.509	0	0	0	0
3.1599	-15.469	0.32942	14.548	0	0	0	0
3.1101	-15.501	0.38455	14.547	0	0	0	0
3.0504	-15.537	0.45015	14.501	0	0	0	0
2.9878	-15.573	0.5214	14.413	0	0	0	0
2.9286	-15.603	0.59295	14.288	0	0	0	0
2.8764	-15.626	0.66057	14.143	0	0	0	0
2.8313	-15.639	0.72201	13.994	0	0	0	0
2.7896	-15.643	0.77694	13.864	0	0	0	0
2.7451	-15.634	0.82644	13.77	0	0	0	0
2.6914	-15.613	0.87243	13.725	0	0	0	0
2.6239	-15.579	0.91669	13.726	0	0	0	0
2.5412	-15.531	0.96006	13.759	0	0	0	0
2.4465	-15.473	1.0028	13.816	0	0	0	0
2.3455	-15.404	1.0455	13.89	1.0369	13.436	0	0
2.244	-15.328	1.089	13.97	0	0	0	0
2.1458	-15.248	1.1341	14.04	0	0	0	0
2.0519	-15.165	1.1814	14.08	0	0	0	0
1.9606	-15.081	1.2307	14.084	0	0	0	0
1.8687	-14.997	1.2816	14.059	0	0	0	0
1.7725	-14.914	1.3338	14.015	0	0	0	0
1.6687	-14.832	1.3868	13.962	0	0	0	0
1.5562	-14.755	1.4398	13.909	0	0	0	0
1.4373	-14.683	1.4917	13.865	0	0	0	0
1.3169	-14.618	1.5422	13.836	0	0	0	0
1.2008	-14.557	1.5915	13.831	0	0	0	0
1.0928	-14.499	1.6389	13.858	0	0	0	0
0.99406	-14.443	1.683	13.923	0	0	0	0
0.90345	-14.387	1.7225	14.026	0	0	0	0
0.81941	-14.331	1.757	14.155	0	0	1.7569	14.399
0.73997	-14.274	1.7863	14.292	0	0	0	0
0.66291	-14.215	1.8105	14.422	0	0	0	0
0.58567	-14.153	1.8295	14.538	0	0	0	0
0.50532	-14.089	1.8432	14.633	0	0	0	0
0.4191	-14.025	1.853	14.697	0	0	0	0
0.32551	-13.965	1.8604	14.723	0	0	0	0
0.22512	-13.911	1.8669	14.705	0	0	0	0
0.12092	-13.865	1.8736	14.642	0	0	0	0
0.018159	-13.826	1.8815	14.537	0	0	0	0
-0.076965	-13.792	1.891	14.4	0	0	0	0
-0.1594	-13.76	1.9005	14.246	0	0	0	0
-0.22647	-13.726	1.9071	14.084	0	0	0	0
-0.27831	-13.686	1.907	13.917	0	0	0	0
-0.31798	-13.636	1.8982	13.754	0	0	0	0
-0.351	-13.573	1.8805	13.609	0	0	0	0
-0.38392	-13.496	1.8557	13.496	0	0	0	0
-0.42227	-13.405	1.8262	13.422	0	0	0	0
-0.46916	-13.301	1.7943	13.386	0	0	0	0
-0.52502	-13.186	1.7612	13.377	0	0	0	0
-0.58797	-13.063	1.7271	13.381	0	0	0	0
-0.65418	-12.934	1.6921	13.384	0	0	0	0
-0.71871	-12.806	1.6561	13.367	0	0	0	0
-0.77657	-12.682	1.6181	13.319	0	0	0	0
-0.82389	-12.572	1.5753	13.231	0	0	0	0
-0.85926	-12.479	1.5252	13.107	0	0	0	0
-0.88456	-12.407	1.467	12.96	0	0	0	0
-0.90469	-12.356	1.4027	12.813	0	0	0	0
-0.92614	-12.322	1.3358	12.691	0	0	0	0
-0.95489	-12.303	1.2704	12.616	0	0	0	0
-0.99462	-12.297	1.2101	12.602	0	0	0	0
-1.0459	-12.302	1.1577	12.654	0	0	0	0
-1.1065	-12.318	1.1141	12.767	0	0	0	0
-1.1728	-12.34	1.0776	12.918	0	0	0	0
-1.2414	-12.363	1.0461	13.078	0	0	0	0
-1.3095	-12.382	1.0172	13.227	0	0	0	0
-1.3756	-12.393	0.98842	13.353	0	0	0	0
-1.4397	-12.395	0.95783	13.448	0	0	0	0
-1.5035	-12.389	0.92518	13.506	0	0	0	0
-1.57	-12.379	0.89143	13.529	-1.546	-12.344	0	0
-1.6423	-12.365	0.85761	13.52	0	0	0	0
-1.7226	-12.349	0.82491	13.486	0	0	0	0
-1.8111	-12.332	0.79542	13.44	0	0	0	0
-1.9059	-12.316	0.77168	13.394	0	0	0	0
-2.0037	-12.304	0.75501	13.355	0	0	0	0
-2.1004	-12.296	0.74498	13.329	0	0	0	0
-2.1915	-12.293	0.74003	13.313	0	0	0	0
-2.2729	-12.291	0.73839	13.305	0	0	0	0
-2.3422	-12.287	0.73848	13.302	0	0	0	0
-2.3983	-12.282	0.73916	13.301	0	0	0	0
-2.4415	-12.276	0.73973	13.3	0	0	0	0
-2.4731	-12.268	0.73991	13.298	0	0	0	0
-2.4955	-12.261	0.73982	13.294	0	0	0	0
-2.5109	-12.253	0.73994	13.288	0	0	0	0
-2.5212	-12.246	0.7411	13.283	0	0	0	0
-2.5282	-12.239	0.74448	13.281	0	0	-2.5263	-12.203
-2.5333	-12.234	0.75142	13.288	0	0	0	0
-2.5377	-12.229	0.7631	13.312	0	0	0	0
-2.5427	-12.225	0.78014	13.362	0	0	0	0
-2.5487	-12.22	0.80226	13.442	0	0	0	0
-2.5551	-12.215	0.82834	13.547	0	0	0	0
-2.56	-12.211	0.85674	13.657	0	0	0	0
-2.5605	-12.211	0.88536	13.749	0	0	0	0
-2.5529	-12.214	0.9119	13.813	0	0	0	0
-2.5339	-12.222	0.93475	13.85	0	0	0	0
-2.5012	-12.235	0.95347	13.867	0	0	0	0
-2.4542	-12.252	0.9688	13.875	0	0	0	0
-2.3941	-12.272	0.9826	13.886	0	0	0	0
-2.3242	-12.293	0.99804	13.909	0	0	0	0
-2.2496	-12.316	1.0192	13.949	0	0	0	0
-2.176	-12.342	1.0503	14.005	0	0	0	0
-2.1081	-12.371	1.0951	14.069	0	0	0	0
-2.0488	-12.403	1.1546	14.118	0	0	0	0
-1.9984	-12.437	1.2267	14.13	0	0	0	0
-1.9552	-12.472	1.3065	14.091	0	0	0	0
-1.9166	-12.51	1.3882	14.001	0	0	0	0
-1.88	-12.548	1.4646	13.864	0	0	0	0
-1.8427	-12.587	1.5296	13.682	0	0	0	0
-1.8029	-12.628	1.5798	13.463	0	0	0	0
-1.7594	-12.672	1.6152	13.221	0	0	0	0
-1.7127	-12.717	1.6377	12.983	0	0	0	0
-1.6649	-12.761	1.6492	12.773	0	0	0	0
-1.6185	-12.804	1.6519	12.607	0	0	0	0
-1.5758	-12.844	1.6482	12.492	0	0	0	0
-1.5376	-12.884	1.6397	12.422	0	0	0	0
-1.5028	-12.924	1.6262	12.39	0	0	0	0
-1.4698	-12.965	1.607	12.384	0	0	0	0
-1.4381	-13.005	1.5826	12.395	0	0	0	0
-1.4079	-13.038	1.5555	12.415	0	0	0	0
-1.3798	-13.066	1.5295	12.44	0	0	0	0
-1.3524	-13.087	1.5077	12.47	0	0	0	0
-1.3231	-13.106	1.4916	12.508	0	0	0	0
-1.2888	-13.126	1.4819	12.562	0	0	0	0
-1.2477	-13.15	1.479	12.634	0	0	0	0
-1.1999	-13.178	1.4818	12.72	0	0	0	0
-1.1475	-13.212	1.4888	12.804	0	0	0	0
-1.094	-13.249	1.4981	12.865	0	0	0	0
-1.0427	-13.288	1.5082	12.885	0	0	0	0
-0.99665	-13.327	1.5178	12.852	0.88664	7.4863	0	0
-0.95835	-13.364	1.5255	12.761	0	0	0	0
-0.92891	-13.397	1.5304	12.613	0	0	0	0
-0.9078	-13.427	1.5319	12.416	0	0	0	0
-0.89311	-13.455	1.5295	12.188	0	0	0	0
-0.88231	-13.481	1.5233	11.95	0	0	0	0
-0.87307	-13.503	1.5133	11.722	0	0	0	0
-0.86342	-13.52	1.5009	11.522	0	0	0	0
-0.85158	-13.529	1.4886	11.362	0	0	0	0
-0.83579	-13.529	1.4793	11.245	0	0	0	0
-0.81473	-13.523	1.4758	11.171	0	0	0	0
-0.78788	-13.512	1.4802	11.14	0	0	0	0
-0.7555	-13.501	1.4929	11.147	0	0	0	0
-0.71845	-13.492	1.5133	11.18	0	0	0	0
-0.67835	-13.486	1.5404	11.227	0	0	0.87266	6.5113
-0.6375	-13.482	1.5727	11.275	0	0	0	0
-0.59834	-13.48	1.6072	11.314	0	0	0	0
-0.56303	-13.477	1.6393	11.335	0	0	0	0
-0.53322	-13.473	1.6647	11.332	0	0	0	0
-0.51002	-13.467	1.6806	11.31	0	0	0	0
-0.49383	-13.46	1.6856	11.279	0	0	0	0
-0.48451	-13.451	1.6789	11.252	0	0	0	0
-0.48211	-13.437	1.6605	11.237	0	0	0	0
-0.48745	-13.418	1.6309	11.232	0	0	0	0
-0.50211	-13.392	1.5925	11.235	0	0	0	0
-0.52734	-13.36	1.5483	11.242	0	0	0	0
-0.56262	-13.326	1.5009	11.253	0	0	0	0
-0.60493	-13.292	1.4512	11.266	0	0	0	0
-0.64936	-13.261	1.3989	11.28	0	0	0	0
-0.69084	-13.238	1.3442	11.29	0	0	0	0
-0.72561	-13.223	1.2896	11.292	0	0	0	0
-0.75209	-13.216	1.239	11.284	0	0	0	0
-0.77108	-13.214	1.1961	11.269	0	0	0	0
-0.78522	-13.215	1.1627	11.256	0	0	0	0
-0.79806	-13.221	1.1385	11.263	0	0	0	0
-0.81311	-13.232	1.121	11.301	0	0	0	0
-0.8329	-13.253	1.1072	11.373	0	0	0	0
-0.858	-13.286	1.0945	11.472	0	0	0	0
-0.88667	-13.334	1.0815	11.579	0	0	0	0
-0.91557	-13.398	1.0669	11.676	0	0	0	0
-0.94117	-13.474	1.0496	11.751	0	0	0	0
-0.9617	-13.558	1.028	11.805	0	0	0	0
-0.97844	-13.641	1.0012	11.839	0	0	0	0
-0.99538	-13.718	0.96999	11.861	0	0	0	0
-1.0175	-13.782	0.93677	11.874	0	0	0	0
-1.0493	-13.831	0.90467	11.884	-0.18034	-2.4744	0	0
-1.0933	-13.866	0.87693	11.895	0	0	0	0
-1.1494	-13.892	0.85648	11.915	0	0	0	0
-1.2149	-13.917	0.84501	11.951	0	0	0	0
-1.2854	-13.945	0.84281	12.012	0	0	0	0
-1.3568	-13.98	0.8493	12.106	0	0	0	0
-1.4264	-14.023	0.86318	12.232	0	0	0	0
-1.492	-14.071	0.88228	12.382	0	0	0	0
-1.5514	-14.12	0.90371	12.541	0	0	0	0
-1.6021	-14.165	0.9243	12.698	0	0	0	0
-1.6424	-14.204	0.94146	12.844	0	0	0	0
-1.6716	-14.234	0.95371	12.97	0	0	0	0
-1.6904	-14.253	0.96058	13.074	0	0	0	0
-1.7008	-14.264	0.96225	13.162	0	0	0	0
-1.7058	-14.269	0.95956	13.247	0	0	0	0
-1.7088	-14.27	0.95404	13.342	0	0	0	0
-1.7132	-14.269	0.94783	13.457	0	0	0	0
-1.7217	-14.27	0.9432	13.595	0	0	-0.30372	-2.5439
-1.7363	-14.275	0.94166	13.756	0	0	0	0
-1.7576	-14.286	0.94346	13.936	0	0	0	0
-1.7843	-14.304	0.94777	14.12	0	0	0	0
-1.8139	-14.328	0.95303	14.284	0	0	0	0
-1.8428	-14.356	0.95749	14.403	0	0	0	0
-1.8679	-14.385	0.95966	14.459	0	0	0	0
-1.8867	-14.412	0.95853	14.449	0	0	0	0
-1.8971	-14.438	0.95362	14.381	0	0	0	0
-1.8979	-14.461	0.94496	14.274	0	0	0	0
-1.8884	-14.485	0.93317	14.157	0	0	0	0
-1.8688	-14.509	0.91951	14.054	0	0	0	0
-1.84	-14.536	0.90578	13.978	0	0	0	0
-1.8037	-14.567	0.89391	13.93	0	0	0	0
-1.7617	-14.604	0.88521	13.905	0	0	0	0
-1.7161	-14.646	0.88013	13.895	0	0	0	0
-1.6691	-14.689	0.87866	13.894	0	0	0	0
-1.6234	-14.73	0.88072	13.897	0	0	0	0
-1.5813	-14.768	0.88626	13.9	0	0	0	0
-1.545	-14.798	0.89514	13.901	0	0	0	0
-1.5155	-14.82	0.90679	13.901	0	0	0	0
-1.4928	-14.835	0.92015	13.9	0	0	0	0
-1.4759	-14.844	0.93387	13.899	0	0	0	0
-1.463	-14.846	0.94703	13.899	0	0	0	0
-1.4525	-14.843	0.95989	13.899	0	0	0	0
-1.4423	-14.835	0.97398	13.894	0	0	0	0
-1.4302	-14.819	0.99132	13.878	0	0	0	0
-1.4144	-14.796	1.0132	13.842	0	0	0	0
-1.3937	-14.765	1.0391	13.779	0	0	0	0
-1.3678	-14.726	1.0664	13.68	0	0	0	0
-1.3371	-14.68	1.092	13.544	0	0	0	0
-1.3029	-14.628	1.1138	13.376	0	0	0	0
-1.2672	-14.575	1.1305	13.193	0	0	0	0
-1.232	-14.525	1.1418	13.015	0	0	0	0
-1.2003	-14.481	1.1482	12.857	0	0	0	0
